# PIGNON: A protein-protein interaction-guided functional enrichment analysis for quantitative proteomics

**DOI:** 10.1101/2021.02.03.429592

**Authors:** Rachel Nadeau, Anastasiia Byvsheva, Mathieu Lavallée-Adam

## Abstract

**Background:** Quantitative proteomics studies are often used to detect proteins that are differentially expressed across different experimental conditions. Functional enrichment analyses are then typically used to detect annotations, such as biological processes that are significantly enriched among such differentially expressed proteins to provide insights into the molecular impacts of the studied conditions. While common, this analytical pipeline heavily relies on arbitrary thresholds of significance. Indeed, a functional annotation may be dysregulated in a given experimental condition, while none or very few of its proteins may be individually considered to be significantly differentially expressed. Such an annotation would therefore be missed by standard approaches.

**Results:** Herein, we propose a novel graph theory-based method, PIGNON, for the detection of differentially expressed functional annotations in different conditions. PIGNON does not assess the statistical significance of individual genes, but rather maps protein differential expression levels onto a protein-protein interaction network and measures the clustering of proteins from a given functional annotation within the network. This process allows the detection of functional annotations for which the proteins are differentially expressed and grouped in the network. A Monte-Carlo sampling approach is used to assess the clustering of proteins in an expression-weighted network. When applied to a quantitative proteomics analysis of different molecular subtypes of breast cancer, PIGNON detects Gene Ontology terms that are both significantly clustered in a protein-protein interaction network and differentially expressed across two breast cancer subtypes. PIGNON identified 168 breast cancer pathways dysregulated and clustered within the network between the HER2+ and triple negative subtypes, 203 breast cancer pathways shared by HER2+ and hormone receptor positive subtypes, 19 breast cancer pathways shared by hormone receptor positive and triple negative breast that are not detected by standard approaches. PIGNON identifies functional annotations that have been previously associated with specific breast cancer subtypes as well as novel annotations that may be implicated in the diseases.

**Conclusion:** PIGNON provides an alternative to functional enrichment analyses and a more comprehensive characterization of quantitative datasets. Hence, it contributes to yielding a better understanding of dysregulated functions and processes in biological samples under different conditions.
