## Supplementary File S2 for "PIGNON: A protein-protein interaction-guided functional enrichment analysis for quantitative proteomics": table-significantGenes_Her2vTN-Parent-Child-Union-Benjamini-Hochberg.txt

ID	Pop.total	Pop.term	Study.total	Study.term	Pop.family	Study.family	nparents	is.trivial	p	p.adjusted	p.min	name
GO:0000407	9854	27	3	1	6986	1	2	false	0.003864872602341609	0.5794415616506544	1.839327845649311E-76	phagophore assembly site
GO:0061919	9854	380	3	2	7987	3	1	false	0.006560004853817016	0.5794415616506544	0.0	process utilizing autophagic mechanism
GO:0043548	9854	25	3	1	3723	1	1	false	0.006715014773033098	0.5794415616506544	8.982398499099432E-65	phosphatidylinositol 3-kinase binding
GO:0045324	9854	17	3	1	2167	1	3	false	0.007844946931240274	0.5794415616506544	7.39252160375084E-43	late endosome to vacuole transport
GO:0022411	9854	447	3	2	4396	2	1	false	0.010318719779341729	0.5794415616506544	0.0	cellular component disassembly
GO:0098780	9854	14	3	1	1349	1	1	false	0.010378057820608737	0.5794415616506544	1.4113529682598313E-33	response to mitochondrial depolarisation
GO:0005942	9854	13	3	1	889	1	3	false	0.014623172103489863	0.5987841793482089	3.1393653359246555E-29	phosphatidylinositol 3-kinase complex
GO:0098927	9854	33	3	1	1499	1	1	false	0.022014676450964856	0.5987841793482089	1.95579409109323E-68	vesicle-mediated transport between endosomal compartments
GO:0006968	9854	20	3	1	822	1	1	false	0.02433090024331239	0.5987841793482089	1.5483743712673206E-40	cellular defense response
GO:0043112	9854	110	3	1	4193	1	1	false	0.026234199856878648	0.5987841793482089	2.236651461035287E-220	receptor metabolic process
GO:0019898	9854	185	3	1	6986	1	2	false	0.026481534497524818	0.5987841793482089	0.0	extrinsic component of membrane
GO:0005776	9854	69	3	1	2564	1	1	false	0.026911076443026132	0.5987841793482089	2.6237327693269207E-137	autophagosome
GO:0031424	9854	90	3	1	3330	1	2	false	0.027027027027026227	0.5987841793482089	4.775571425317201E-179	keratinization
GO:0032801	9854	26	3	1	1677	2	3	false	0.03077648887162157	0.5987841793482089	7.117948934106327E-58	receptor catabolic process
GO:0004198	9854	7	3	1	203	1	1	false	0.0344827586206908	0.5987841793482089	3.9388784868441495E-13	calcium-dependent cysteine-type endopeptidase activity
GO:0007033	9854	123	3	1	3401	1	1	false	0.036165833578375904	0.5987841793482089	4.6413826997019675E-229	vacuole organization
GO:0007034	9854	117	3	1	3064	1	1	false	0.038185378590080546	0.5987841793482089	4.756428121067673E-215	vacuolar transport
GO:0048522	9854	2792	3	3	8011	3	3	false	0.042304046635160936	0.5987841793482089	0.0	positive regulation of cellular process
GO:0022402	9854	994	3	2	7987	3	2	false	0.042579204782460765	0.5987841793482089	0.0	cell cycle process
GO:0031668	9854	157	3	1	3672	1	4	false	0.04275599128547969	0.5987841793482089	7.062307654392252E-281	cellular response to extracellular stimulus
GO:1903008	9854	82	3	1	3534	2	2	false	0.04587436653141428	0.5987841793482089	1.3504008842296024E-168	organelle disassembly
GO:0005829	9854	321	3	1	6986	1	2	false	0.04594904093894901	0.5987841793482089	0.0	cytosol
GO:0008233	9854	743	3	2	3369	2	3	false	0.04858694862817286	0.5987841793482089	0.0	peptidase activity
GO:0007049	9854	1069	3	2	7987	3	1	false	0.04891428351177433	0.5987841793482089	0.0	cell cycle
GO:0051302	9854	84	3	1	5009	3	2	false	0.04948019208197106	0.5987841793482089	1.1097802704940312E-184	regulation of cell division
GO:0007080	9854	40	3	1	749	1	3	false	0.05340453938587107	0.5987841793482089	2.470634871788893E-67	mitotic metaphase plate congression
GO:0048518	9854	3202	3	3	8481	3	2	false	0.053786022513622384	0.5987841793482089	0.0	positive regulation of biological process
GO:0042594	9854	130	3	1	2371	1	2	false	0.054829185997483564	0.5987841793482089	4.3074262771130634E-218	response to starvation
GO:2001244	9854	39	3	1	709	1	4	false	0.0550070521861696	0.5987841793482089	3.951156127262787E-65	positive regulation of intrinsic apoptotic signaling pathway
GO:0016874	9854	120	3	1	4236	2	1	false	0.055861213213618394	0.5987841793482089	2.1364275982889457E-236	ligase activity
GO:0043562	9854	8	3	1	142	1	1	false	0.05633802816901444	0.5987841793482089	2.9812465928330403E-13	cellular response to nitrogen levels
GO:0051726	9854	737	3	2	5070	3	2	false	0.057197294743709506	0.5987841793482089	0.0	regulation of cell cycle
GO:0006914	9854	380	3	2	1557	2	2	false	0.05944626886124616	0.6006392266913588	0.0	autophagy
GO:0008219	9854	1221	3	2	7987	3	1	false	0.0629316768198238	0.6006392266913588	0.0	cell death
GO:0071709	9854	89	3	1	2738	2	3	false	0.06396584104459661	0.6006392266913588	8.204748663346938E-170	membrane assembly
GO:0014066	9854	69	3	1	1069	1	2	false	0.06454630495787737	0.6006392266913588	1.6142576834409927E-110	regulation of phosphatidylinositol 3-kinase signaling
GO:0045023	9854	36	3	1	994	2	1	false	0.07115806622213197	0.6147761430153282	8.774432441920489E-67	G0 to G1 transition
GO:0009267	9854	104	3	1	1385	1	3	false	0.07509025270755493	0.6147761430153282	1.0591872033085649E-159	cellular response to starvation
GO:0016755	9854	81	3	1	2103	2	2	false	0.07556691473787079	0.6147761430153282	1.9544959842653963E-148	transferase activity, transferring amino-acyl groups
GO:0014068	9854	43	3	1	568	1	3	false	0.07570422535212196	0.6147761430153282	1.1284951567598164E-65	positive regulation of phosphatidylinositol 3-kinase signaling
GO:0006995	9854	8	3	1	104	1	2	false	0.0769230769230749	0.6147761430153282	3.8823564737710265E-12	cellular response to nitrogen starvation
GO:0048017	9854	116	3	1	1505	1	1	false	0.07707641196013071	0.6147761430153282	8.17202125960809E-177	inositol lipid-mediated signaling
GO:0007059	9854	226	3	1	7987	3	1	false	0.08251864819104317	0.6302000489415343	0.0	chromosome segregation
GO:0016482	9854	123	3	1	1486	1	2	false	0.08277254374157465	0.6302000489415343	1.5198714341594297E-183	cytosolic transport
GO:0044091	9854	93	3	1	2058	2	1	false	0.0883578933345028	0.6577754281568541	6.7521467111619514E-164	membrane biogenesis
GO:2001242	9854	109	3	1	1182	1	3	false	0.09221658206429217	0.6715772824247365	2.9940711272608226E-157	regulation of intrinsic apoptotic signaling pathway
GO:0061024	9854	1399	3	2	4396	2	1	false	0.10122978692979989	0.6731533816170784	0.0	membrane organization
GO:0043062	9854	237	3	1	4396	2	1	false	0.10493032760115241	0.6731533816170784	0.0	extracellular structure organization
GO:2001235	9854	130	3	1	1221	1	4	false	0.1064701064701144	0.6731533816170784	4.2806635430523794E-179	positive regulation of apoptotic signaling pathway
GO:0051303	9854	60	3	1	559	1	3	false	0.1073345259391807	0.6731533816170784	3.178100120035574E-82	establishment of chromosome localization
GO:0098796	9854	606	3	1	5597	1	2	false	0.10827228872642947	0.6731533816170784	0.0	membrane protein complex
GO:0006508	9854	1137	3	2	3437	2	1	false	0.10937198866124712	0.6731533816170784	0.0	proteolysis
GO:0050000	9854	61	3	1	543	1	1	false	0.11233885819520863	0.6731533816170784	2.5349248230884605E-82	chromosome localization
GO:0007005	9854	395	3	1	3401	1	1	false	0.11614231108503262	0.6731533816170784	0.0	mitochondrion organization
GO:0005623	9854	881	3	1	7463	1	1	false	0.11804904194027994	0.6731533816170784	0.0	cell
GO:0043588	9854	206	3	1	1737	1	1	false	0.11859527921703386	0.6731533816170784	7.082220298970481E-274	skin development
GO:0097193	9854	189	3	1	1590	1	2	false	0.11886792452834971	0.6731533816170784	5.0086046765865354E-251	intrinsic apoptotic signaling pathway
GO:0101005	9854	202	3	1	3192	2	2	false	0.1225802283835344	0.6731533816170784	0.0	ubiquitinyl hydrolase activity
GO:0070268	9854	74	3	1	1168	2	3	false	0.12274917538246989	0.6731533816170784	3.5879085034243095E-119	cornification
GO:0031975	9854	862	3	1	6986	1	1	false	0.12338963641550499	0.6731533816170784	0.0	envelope
GO:0097190	9854	391	3	1	2903	1	2	false	0.13468825353091243	0.6731533816170784	0.0	apoptotic signaling pathway
GO:2001233	9854	270	3	1	1995	1	3	false	0.13533834586455118	0.6731533816170784	0.0	regulation of apoptotic signaling pathway
GO:0061726	9854	58	3	1	418	1	2	false	0.13875598086125743	0.6731533816170784	1.3965069159058652E-72	mitochondrion disassembly
GO:0070316	9854	36	3	1	498	2	2	false	0.13948752757510863	0.6731533816170784	1.0795145231735116E-55	regulation of G0 to G1 transition
GO:0071496	9854	202	3	1	1447	1	1	false	0.13959917069796984	0.6731533816170784	3.077186956224947E-253	cellular response to external stimulus
GO:0000045	9854	72	3	1	509	1	6	false	0.14145383104122763	0.6731533816170784	1.5636115387818018E-89	autophagosome assembly
GO:0031967	9854	862	3	1	6089	1	3	false	0.14156675973097793	0.6731533816170784	0.0	organelle envelope
GO:0051649	9854	495	3	1	3463	1	3	false	0.1429396477043053	0.6731533816170784	0.0	establishment of localization in cell
GO:0051607	9854	155	3	1	1079	1	3	false	0.14365152919365504	0.6731533816170784	4.1020030156964235E-192	defense response to virus
GO:0051656	9854	456	3	1	3155	1	2	false	0.1445324881142681	0.6731533816170784	0.0	establishment of organelle localization
GO:0044389	9854	219	3	1	1507	1	1	false	0.14532183145308947	0.6731533816170784	1.7684961689149456E-270	ubiquitin-like protein ligase binding
GO:0070317	9854	34	3	1	233	1	3	false	0.14592274678112893	0.6731533816170784	1.2016685945917428E-41	negative regulation of G0 to G1 transition
GO:0005739	9854	862	3	1	5795	1	2	false	0.14874892148434773	0.6731533816170784	0.0	mitochondrion
GO:0090148	9854	110	3	1	1399	2	1	false	0.1511247048523724	0.6731533816170784	1.1818391099687105E-166	membrane fission
GO:0022617	9854	52	3	1	630	2	2	false	0.15838695838699404	0.6731533816170784	1.909873994020979E-77	extracellular matrix disassembly
GO:0051301	9854	449	3	1	7987	3	1	false	0.15936469141126205	0.6731533816170784	0.0	cell division
GO:0010256	9854	372	3	1	4396	2	1	false	0.16210144499900422	0.6731533816170784	0.0	endomembrane system organization
GO:0000070	9854	125	3	1	755	1	3	false	0.16556291390727437	0.6731533816170784	1.8067167934294664E-146	mitotic sister chromatid segregation
GO:0022607	9854	1861	3	2	4553	2	2	false	0.16701651357232022	0.6731533816170784	0.0	cellular component assembly
GO:0007009	9854	134	3	1	1500	2	2	false	0.17074049366250107	0.6731533816170784	2.308895125127401E-195	plasma membrane organization
GO:0044248	9854	1557	3	2	5926	3	2	false	0.1707758158275925	0.6731533816170784	0.0	cellular catabolic process
GO:0000819	9854	143	3	1	831	1	2	false	0.1720818291215402	0.6731533816170784	5.265770123679465E-165	sister chromatid segregation
GO:0042175	9854	685	3	1	3980	1	2	false	0.17211055276379542	0.6731533816170784	0.0	nuclear outer membrane-endoplasmic reticulum membrane network
GO:0032465	9854	51	3	1	563	2	3	false	0.17311302566955353	0.6731533816170784	8.492675498223315E-74	regulation of cytokinesis
GO:0045935	9854	643	3	1	3576	1	4	false	0.1798098434003192	0.6731533816170784	0.0	positive regulation of nucleobase-containing compound metabolic process
GO:0030855	9854	354	3	1	1959	1	2	false	0.18070444104142874	0.6731533816170784	0.0	epithelial cell differentiation
GO:0051254	9854	514	3	1	2842	1	4	false	0.1808585503168497	0.6731533816170784	0.0	positive regulation of RNA metabolic process
GO:0045934	9854	634	3	1	3457	1	4	false	0.1833960080994264	0.6731533816170784	0.0	negative regulation of nucleobase-containing compound metabolic process
GO:0000910	9854	108	3	1	1116	2	3	false	0.18426153623623676	0.6731533816170784	1.9896621655752228E-153	cytokinesis
GO:0009607	9854	803	3	1	4345	1	1	false	0.18481012658231422	0.6731533816170784	0.0	response to biotic stimulus
GO:0016740	9854	1847	3	2	4236	2	1	false	0.19005934403786925	0.6731533816170784	0.0	transferase activity
GO:0046907	9854	1378	3	1	7208	1	3	false	0.19117647058754256	0.6731533816170784	0.0	intracellular transport
GO:0009891	9854	717	3	1	3725	1	3	false	0.19248322147644073	0.6731533816170784	0.0	positive regulation of biosynthetic process
GO:0009890	9854	717	3	1	3714	1	3	false	0.1930533117930549	0.6731533816170784	0.0	negative regulation of biosynthetic process
GO:0031328	9854	694	3	1	3581	1	4	false	0.19380061435364526	0.6731533816170784	0.0	positive regulation of cellular biosynthetic process
GO:0009056	9854	1762	3	2	6215	3	1	false	0.19551252815339115	0.6731533816170784	0.0	catabolic process
GO:0031327	9854	701	3	1	3495	1	4	false	0.20057224606555799	0.6731533816170784	0.0	negative regulation of cellular biosynthetic process
GO:0044085	9854	2058	3	2	4553	2	1	false	0.20425832134532484	0.6731533816170784	0.0	cellular component biogenesis
GO:0010008	9854	329	3	1	1607	1	3	false	0.20472930927211005	0.6731533816170784	0.0	endosome membrane
GO:0003714	9854	146	3	1	707	1	2	false	0.2065063649222363	0.6731533816170784	1.13620277945847E-155	transcription corepressor activity
GO:0019777	9854	72	3	1	348	1	1	false	0.20689655172415242	0.6731533816170784	1.6874090861986248E-76	Atg12 transferase activity
GO:0009991	9854	300	3	1	1447	1	1	false	0.20732550103659303	0.6731533816170784	6.998E-320	response to extracellular stimulus
GO:0035556	9854	1505	3	1	7197	1	2	false	0.2091149089898489	0.6731533816170784	0.0	intracellular signal transduction
GO:0008544	9854	221	3	1	1045	1	1	false	0.21148325358854747	0.6731533816170784	2.3881191266294634E-233	epidermis development
GO:0051253	9854	579	3	1	2705	1	4	false	0.21404805914941014	0.6731533816170784	0.0	negative regulation of RNA metabolic process
GO:0016746	9854	210	3	1	1847	2	1	false	0.21452315575999298	0.6731533816170784	2.713623174468065E-283	transferase activity, transferring acyl groups
GO:0010564	9854	498	3	2	1069	2	2	false	0.2167887661469121	0.6731533816170784	7.8324E-320	regulation of cell cycle process
GO:0010557	9854	643	3	1	2923	1	4	false	0.21997947314425623	0.6731533816170784	0.0	positive regulation of macromolecule biosynthetic process
GO:0140096	9854	2004	3	2	4236	2	1	false	0.22375322334050524	0.6731533816170784	0.0	catalytic activity, acting on a protein
GO:0000423	9854	16	3	1	70	1	2	false	0.22857142857142876	0.6731533816170784	4.0321119324323283E-16	mitophagy
GO:0010558	9854	668	3	1	2900	1	4	false	0.23034482758643163	0.6731533816170784	0.0	negative regulation of macromolecule biosynthetic process
GO:0031966	9854	518	3	1	2242	1	2	false	0.23104371097248289	0.6731533816170784	0.0	mitochondrial membrane
GO:0050794	9854	4943	3	3	8051	3	2	false	0.23137720524184838	0.6731533816170784	0.0	regulation of cellular process
GO:0097708	9854	1416	3	1	6084	1	2	false	0.23274161735680954	0.6731533816170784	0.0	intracellular vesicle
GO:0048523	9854	2539	3	2	7998	3	3	false	0.23831776761190215	0.6731533816170784	0.0	negative regulation of cellular process
GO:0051276	9854	819	3	1	3401	1	1	false	0.24081152602195907	0.6731533816170784	0.0	chromosome organization
GO:0061912	9854	31	3	1	240	2	1	false	0.24211994421196126	0.6731533816170784	1.0186298140949399E-39	selective autophagy
GO:0048285	9854	829	3	1	3401	1	1	false	0.24375183769492673	0.6731533816170784	0.0	organelle fission
GO:0005768	9854	614	3	1	2511	1	2	false	0.24452409398600378	0.6731533816170784	0.0	endosome
GO:0045786	9854	392	3	1	2983	2	3	false	0.24559200099472178	0.6731533816170784	0.0	negative regulation of cell cycle
GO:0070925	9854	507	3	1	3852	2	2	false	0.24594574698825872	0.6731533816170784	0.0	organelle assembly
GO:0019787	9854	348	3	1	2621	2	2	false	0.24796258056583367	0.6731533816170784	0.0	ubiquitin-like protein transferase activity
GO:0051020	9854	375	3	1	1507	1	1	false	0.24883875248819512	0.6731533816170784	0.0	GTPase binding
GO:0006897	9854	374	3	1	1501	1	3	false	0.2491672218522917	0.6731533816170784	0.0	endocytosis
GO:0050789	9854	5359	3	3	8481	3	2	false	0.2522438357845918	0.6760134799027061	0.0	regulation of biological process
GO:0009615	9854	201	3	1	789	1	1	false	0.25475285171092965	0.6773190898663606	1.0704184890375848E-193	response to virus
GO:0019786	9854	72	3	1	280	1	1	false	0.25714285714283464	0.6782902137232253	8.802800671435383E-69	Atg8-specific protease activity
GO:1902680	9854	438	3	1	1667	1	5	false	0.26274745051009407	0.6876593431318868	0.0	positive regulation of RNA biosynthetic process
GO:0045022	9854	33	3	1	123	1	2	false	0.2682926829268257	0.6967290603138496	1.0621291234852813E-30	early endosome to late endosome transport
GO:0048519	9854	2909	3	2	8481	3	2	false	0.2722174594887351	0.7007861276077934	0.0	negative regulation of biological process
GO:0031982	9854	1427	3	1	5190	1	1	false	0.27495183044362737	0.7007861276077934	0.0	vesicle
GO:0098805	9854	1099	3	1	3980	1	1	false	0.2761306532663544	0.7007861276077934	0.0	whole membrane
GO:0051640	9854	543	3	1	1951	1	1	false	0.27831881086621235	0.7010285837607605	0.0	organelle localization
GO:0000422	9854	58	3	1	380	2	2	false	0.28230801277603823	0.7037815126050769	5.4466416404062095E-70	autophagy of mitochondrion
GO:0070646	9854	216	3	1	1406	2	2	false	0.2837458173663055	0.7037815126050769	4.0346259582822916E-261	protein modification by small protein removal
GO:0051310	9854	50	3	1	175	1	2	false	0.2857142857142999	0.7037815126050769	5.092262443140402E-45	metaphase plate congression
GO:0042149	9854	30	3	1	104	1	1	false	0.2884615384615315	0.7053621560920661	8.519513027373128E-27	cellular response to glucose starvation
GO:0016787	9854	2295	3	2	4236	2	1	false	0.29347204430828316	0.7065764971092932	0.0	hydrolase activity
GO:0061650	9854	103	3	1	348	1	1	false	0.29597701149427863	0.7065764971092932	3.373222422791028E-91	ubiquitin-like protein conjugating enzyme activity
GO:0008283	9854	938	3	1	8481	3	1	false	0.29648716392285146	0.7065764971092932	0.0	cell population proliferation
GO:0005789	9854	671	3	1	2218	1	2	false	0.30252479711433805	0.7065764971092932	0.0	endoplasmic reticulum membrane
GO:0070647	9854	728	3	1	2396	1	1	false	0.3038397328883582	0.7065764971092932	0.0	protein modification by small protein conjugation or removal
GO:0003712	9854	376	3	1	1236	1	2	false	0.304207119741037	0.7065764971092932	0.0	transcription coregulator activity
GO:0098813	9854	173	3	1	1023	2	2	false	0.3097600587658579	0.7065764971092932	3.6592361733125075E-201	nuclear chromosome segregation
GO:1903508	9854	438	3	1	1412	1	3	false	0.3101983002833658	0.7065764971092932	0.0	positive regulation of nucleic acid-templated transcription
GO:0065007	9854	5765	3	3	8481	3	1	false	0.31403955451810384	0.7065764971092932	0.0	biological regulation
GO:0061660	9854	72	3	1	229	1	2	false	0.3144104803493281	0.7065764971092932	2.1292326257103355E-61	Atg12 ligase activity
GO:1902494	9854	980	3	1	3109	1	1	false	0.31521389514266746	0.7065764971092932	0.0	catalytic complex
GO:1902533	9854	539	3	1	1706	1	3	false	0.31594372801847087	0.7065764971092932	0.0	positive regulation of intracellular signal transduction
GO:0016050	9854	1076	3	1	3401	1	1	false	0.31637753601908647	0.7065764971092932	0.0	vesicle organization
GO:0009967	9854	892	3	1	2786	1	5	false	0.3201722900211473	0.7075794203116519	0.0	positive regulation of signal transduction
GO:0140110	9854	892	3	1	7319	3	1	false	0.32291226674736995	0.7075794203116519	0.0	transcription regulator activity
GO:1902679	9854	519	3	1	1606	1	5	false	0.32316313823188875	0.7075794203116519	0.0	negative regulation of RNA biosynthetic process
GO:0031410	9854	1416	3	1	4304	1	2	false	0.3289962825273368	0.7156737314718041	0.0	cytoplasmic vesicle
GO:0009605	9854	1447	3	1	4345	1	1	false	0.33302646720377965	0.7158119658120895	0.0	response to external stimulus
GO:0061695	9854	182	3	1	546	1	1	false	0.33333333333339094	0.7158119658120895	3.221256723963245E-150	transferase complex, transferring phosphorus-containing groups
GO:0012505	9854	2399	3	1	6986	1	3	false	0.3434010878896166	0.728518171075153	0.0	endomembrane system
GO:0005509	9854	357	3	1	1039	1	1	false	0.3435996150145498	0.728518171075153	1.8368378550447421E-289	calcium ion binding
GO:0033554	9854	1349	3	1	3886	1	2	false	0.34714359238347403	0.7314031663425395	0.0	cellular response to stress
GO:0019900	9854	530	3	1	1507	1	1	false	0.351692103516552	0.7363553417377807	0.0	kinase binding
GO:0006952	9854	822	3	1	2319	1	1	false	0.3544631306594516	0.73754750789389	0.0	defense response
GO:0003713	9854	212	3	1	592	1	2	false	0.35810810810819116	0.7405321988657039	5.658645407496375E-167	transcription coactivator activity
GO:0010942	9854	442	3	1	3142	3	3	false	0.36553914975856894	0.7490810225720712	0.0	positive regulation of cell death
GO:1903507	9854	519	3	1	1412	1	3	false	0.3675637393769164	0.7490810225720712	0.0	negative regulation of nucleic acid-templated transcription
GO:0031090	9854	2216	3	1	5969	1	2	false	0.3712514659076806	0.7490810225720712	0.0	organelle membrane
GO:0031323	9854	2967	3	2	7131	3	3	false	0.3752712716675588	0.7490810225720712	0.0	regulation of cellular metabolic process
GO:0009888	9854	1045	3	1	2751	1	1	false	0.3798618684114172	0.7490810225720712	0.0	tissue development
GO:0043065	9854	407	3	1	1065	1	3	false	0.38215962441308715	0.7490810225720712	9.325357618695848E-307	positive regulation of apoptotic process
GO:0044237	9854	5888	3	3	8111	3	2	false	0.3824895188125769	0.7490810225720712	0.0	cellular metabolic process
GO:0035032	9854	5	3	1	13	1	1	false	0.38461538461538486	0.7490810225720712	7.770007770007754E-4	phosphatidylinositol 3-kinase complex, class III
GO:0008284	9854	449	3	1	2992	3	3	false	0.3861286273731926	0.7490810225720712	0.0	positive regulation of cell population proliferation
GO:0008152	9854	6215	3	3	8481	3	1	false	0.39348319106798907	0.7490810225720712	0.0	metabolic process
GO:0042127	9854	768	3	1	4972	3	2	false	0.3955688005655367	0.7490810225720712	0.0	regulation of cell population proliferation
GO:0010948	9854	231	3	1	1037	2	3	false	0.3960619249917296	0.7490810225720712	4.615103185347145E-238	negative regulation of cell cycle process
GO:0044419	9854	1313	3	1	8481	3	1	false	0.396295164795878	0.7490810225720712	0.0	interspecies interaction between organisms
GO:0016236	9854	240	3	2	380	2	1	false	0.39827801694219933	0.7490810225720712	5.801471067390742E-108	macroautophagy
GO:0008234	9854	458	3	2	725	2	1	false	0.3987540483900277	0.7490810225720712	2.1019137704828299E-206	cysteine-type peptidase activity
GO:0009913	9854	163	3	1	408	1	2	false	0.3995098039215907	0.7490810225720712	1.5053635302620848E-118	epidermal cell differentiation
GO:0031329	9854	580	3	1	3697	3	3	false	0.4007660006206381	0.7490810225720712	0.0	regulation of cellular catabolic process
GO:0019222	9854	3228	3	2	7427	3	2	false	0.4024912957103666	0.7490810225720712	0.0	regulation of metabolic process
GO:0019899	9854	1507	3	1	3723	1	1	false	0.4047810905187799	0.7491804714021618	0.0	enzyme binding
GO:0032991	9854	3109	3	1	7463	1	1	false	0.4165885032837023	0.7644385460726423	0.0	protein-containing complex
GO:0051252	9854	1434	3	1	3434	1	3	false	0.4175888177053539	0.7644385460726423	0.0	regulation of RNA metabolic process
GO:0006900	9854	440	3	1	1837	2	3	false	0.421770837410459	0.7678979920244771	0.0	vesicle budding from membrane
GO:0009894	9854	687	3	1	3931	3	2	false	0.4380946311006398	0.7933064941552126	0.0	regulation of catabolic process
GO:0005773	9854	2564	3	1	5795	1	2	false	0.4424503882671669	0.7962442202050045	0.0	vacuole
GO:0032774	9854	1421	3	1	3181	1	3	false	0.44671486953850953	0.7962442202050045	0.0	RNA biosynthetic process
GO:0010941	9854	904	3	1	5048	3	2	false	0.44684750268221146	0.7962442202050045	0.0	regulation of cell death
GO:0043066	9854	485	3	1	1069	1	3	false	0.4536950420952983	0.8041684608567458	6.36006E-319	negative regulation of apoptotic process
GO:1905037	9854	74	3	1	280	2	2	false	0.4594214029697429	0.8054980006836072	1.1044390846129475E-69	autophagosome organization
GO:0010556	9854	1648	3	1	3539	1	3	false	0.46566826787225235	0.8054980006836072	0.0	regulation of macromolecule biosynthetic process
GO:0060548	9854	551	3	1	2902	3	3	false	0.46843010953627473	0.8054980006836072	0.0	negative regulation of cell death
GO:0005740	9854	548	3	1	1169	1	2	false	0.46877673225009087	0.8054980006836072	0.0	mitochondrial envelope
GO:0010324	9854	381	3	1	1399	2	1	false	0.4706488693635486	0.8054980006836072	0.0	membrane invagination
GO:0002376	9854	1622	3	1	8481	3	1	false	0.47106186161491626	0.8054980006836072	0.0	immune system process
GO:0009057	9854	995	3	1	5200	3	2	false	0.47127644219100606	0.8054980006836072	0.0	macromolecule catabolic process
GO:0031669	9854	142	3	1	297	1	2	false	0.4781144781144675	0.8130373104992215	1.1274074622611141E-88	cellular response to nutrient levels
GO:0002252	9854	784	3	1	1622	1	1	false	0.4833538840940164	0.817795712987351	0.0	immune effector process
GO:0016192	9854	1499	3	1	3064	1	1	false	0.4892297650131331	0.8235777451226111	0.0	vesicle-mediated transport
GO:0071944	9854	3445	3	1	6986	1	1	false	0.49312911537197235	0.8259912682480537	0.0	cell periphery
GO:0019438	9854	1964	3	1	3921	1	2	false	0.5008926294317648	0.8330193974469309	0.0	aromatic compound biosynthetic process
GO:0018130	9854	1967	3	1	3916	1	2	false	0.5022982635351643	0.8330193974469309	0.0	heterocycle biosynthetic process
GO:1903575	9854	74	3	1	145	1	3	false	0.5103448275861923	0.839613793581824	3.495665493640096E-43	cornified envelope assembly
GO:1901362	9854	2062	3	1	4012	1	2	false	0.513958125623907	0.839613793581824	0.0	organic cyclic compound biosynthetic process
GO:0051641	9854	1951	3	1	3765	1	1	false	0.5181938911029855	0.839613793581824	0.0	cellular localization
GO:0031324	9854	1358	3	1	6267	3	4	false	0.519445682417129	0.839613793581824	0.0	negative regulation of cellular metabolic process
GO:0004197	9854	203	3	1	657	2	2	false	0.522817128856156	0.839613793581824	1.1412773543882301E-175	cysteine-type endopeptidase activity
GO:0006950	9854	2319	3	1	4345	1	1	false	0.5337169159958457	0.839613793581824	0.0	response to stress
GO:0051172	9854	1237	3	1	5500	3	3	false	0.534425519284965	0.839613793581824	0.0	negative regulation of nitrogen compound metabolic process
GO:1902531	9854	1062	3	1	1982	1	2	false	0.5358224016151969	0.839613793581824	0.0	regulation of intracellular signal transduction
GO:0043167	9854	1818	3	1	5649	2	1	false	0.5401198512385073	0.839613793581824	0.0	ion binding
GO:0043207	9854	789	3	1	1457	1	2	false	0.5415236787920099	0.839613793581824	0.0	response to external biotic stimulus
GO:0009966	9854	1664	3	1	3054	1	4	false	0.5448592010480815	0.839613793581824	0.0	regulation of signal transduction
GO:0010506	9854	237	3	1	714	2	2	false	0.553997194951013	0.839613793581824	2.673952444315713E-196	regulation of autophagy
GO:0071840	9854	4553	3	2	8481	3	1	false	0.555177033237638	0.839613793581824	0.0	cellular component organization or biogenesis
GO:1990234	9854	546	3	1	980	1	1	false	0.5571428571426302	0.839613793581824	2.3286390353192246E-291	transferase complex
GO:0044403	9854	738	3	1	1313	1	1	false	0.5620715917747454	0.839613793581824	0.0	symbiotic process
GO:0031325	9854	1550	3	1	6410	3	4	false	0.5642174110977004	0.839613793581824	0.0	positive regulation of cellular metabolic process
GO:1901575	9854	1457	3	1	6017	3	2	false	0.5648036092224562	0.839613793581824	0.0	organic substance catabolic process
GO:0034654	9854	1929	3	1	3405	1	5	false	0.5665198237893408	0.839613793581824	0.0	nucleobase-containing compound biosynthetic process
GO:0048584	9854	1241	3	1	5098	3	3	false	0.5670206716236939	0.839613793581824	0.0	positive regulation of response to stimulus
GO:0023056	9854	998	3	1	4097	3	3	false	0.5673224349428752	0.839613793581824	0.0	positive regulation of signaling
GO:0016020	9854	3980	3	1	6986	1	1	false	0.5697108502711861	0.839613793581824	0.0	membrane
GO:0043170	9854	4892	3	3	5899	3	1	false	0.5702675743801251	0.839613793581824	0.0	macromolecule metabolic process
GO:0003674	9854	7319	3	3	8821	3	1	false	0.5711779817297715	0.839613793581824	0.0	molecular_function
GO:0009893	9854	1673	3	1	6780	3	3	false	0.5726875735667596	0.839613793581824	0.0	positive regulation of metabolic process
GO:0016043	9854	4396	3	2	7999	3	2	false	0.5741186646616546	0.839613793581824	0.0	cellular component organization
GO:0048869	9854	1999	3	1	8062	3	2	false	0.5747140576758502	0.839613793581824	0.0	cellular developmental process
GO:0098588	9854	1278	3	1	2216	1	1	false	0.5767148014442034	0.839613793581824	0.0	bounding membrane of organelle
GO:0043068	9854	410	3	1	1173	2	3	false	0.5770842244001526	0.839613793581824	0.0	positive regulation of programmed cell death
GO:0009892	9854	1649	3	1	6584	3	3	false	0.5789575710967204	0.839613793581824	0.0	negative regulation of metabolic process
GO:0005737	9854	4304	3	1	7373	1	2	false	0.5837515258398257	0.8429170739497484	0.0	cytoplasm
GO:0010647	9854	990	3	1	3868	3	3	false	0.5881898505389311	0.8456806863971758	0.0	positive regulation of cell communication
GO:0051173	9854	1445	3	1	5516	3	3	false	0.5980734776279907	0.8458242398258057	0.0	positive regulation of nitrogen compound metabolic process
GO:0043169	9854	1088	3	1	1818	1	1	false	0.5984598459851107	0.8458242398258057	0.0	cation binding
GO:0034271	9854	3	3	1	5	1	1	false	0.5999999999999999	0.8458242398258057	0.10000000000000002	phosphatidylinositol 3-kinase complex, class III, type I
GO:0034272	9854	3	3	1	5	1	1	false	0.5999999999999999	0.8458242398258057	0.10000000000000002	phosphatidylinositol 3-kinase complex, class III, type II
GO:0051707	9854	789	3	1	1313	1	2	false	0.6009139375478858	0.8458242398258057	0.0	response to other organism
GO:2001141	9854	1235	3	1	2025	1	4	false	0.6098765432102367	0.8545918367346793	0.0	regulation of RNA biosynthetic process
GO:0060429	9854	642	3	1	1045	1	1	false	0.6143540669858102	0.8545918367346793	9.884653915433058E-302	epithelium development
GO:0003824	9854	4236	3	2	7319	3	1	false	0.6171897334955506	0.8545918367346793	0.0	catalytic activity
GO:0044271	9854	2472	3	1	3985	1	2	false	0.6203262233385076	0.8545918367346793	0.0	cellular nitrogen compound biosynthetic process
GO:0098542	9854	604	3	1	972	1	2	false	0.6213991769543761	0.8545918367346793	3.511712084907622E-279	defense response to other organism
GO:0019219	9854	1620	3	1	4191	2	4	false	0.623726601323853	0.8545918367346793	0.0	regulation of nucleobase-containing compound metabolic process
GO:0030216	9854	140	3	1	224	1	2	false	0.6249999999999893	0.8545918367346793	7.971247416624473E-64	keratinocyte differentiation
GO:0019538	9854	3437	3	2	5858	3	3	false	0.6287957844069669	0.8562869421802192	0.0	protein metabolic process
GO:0048513	9854	1737	3	1	2751	1	2	false	0.6314067611777286	0.8563613967390248	0.0	animal organ development
GO:0016241	9854	136	3	1	335	2	2	false	0.6478505675216799	0.8697595229853097	1.2478053768981866E-97	regulation of macroautophagy
GO:0009889	9854	1782	3	1	4371	2	2	false	0.6492206015609421	0.8697595229853097	0.0	regulation of biosynthetic process
GO:0031326	9854	1723	3	1	4167	2	3	false	0.6560606212460756	0.8697595229853097	0.0	regulation of cellular biosynthetic process
GO:0061659	9854	229	3	1	348	1	1	false	0.6580459770115756	0.8697595229853097	1.8586031620895463E-96	ubiquitin-like protein ligase activity
GO:0043069	9854	496	3	1	1195	2	3	false	0.658051765101706	0.8697595229853097	0.0	negative regulation of programmed cell death
GO:0010604	9854	1499	3	1	4975	3	3	false	0.6590057423202008	0.8697595229853097	0.0	positive regulation of macromolecule metabolic process
GO:0010605	9854	1493	3	1	4950	3	3	false	0.6594594592187124	0.8697595229853097	0.0	negative regulation of macromolecule metabolic process
GO:0006807	9854	5452	3	3	6215	3	1	false	0.6750171328571963	0.8867872137535716	0.0	nitrogen compound metabolic process
GO:0007165	9854	2611	3	1	7991	3	5	false	0.694884488652366	0.9093214988224321	0.0	signal transduction
GO:0061651	9854	72	3	1	103	1	2	false	0.6990291262135804	0.9111858259982468	5.084581636477424E-27	Atg12 conjugating enzyme activity
GO:0007275	9854	2468	3	1	3502	1	2	false	0.7047401484848429	0.9126986848509899	0.0	multicellular organism development
GO:0023052	9854	2839	3	1	8481	3	1	false	0.7056386847056908	0.9126986848509899	0.0	signaling
GO:0036459	9854	202	3	1	280	1	2	false	0.7214285714285187	0.9295329670328991	2.1619948948266475E-71	thiol-dependent ubiquitinyl hydrolase activity
GO:0023051	9854	1886	3	1	5391	3	2	false	0.7252574172828785	0.9308859570489053	0.0	regulation of signaling
GO:0032502	9854	2989	3	1	8481	3	1	false	0.7285019179044412	0.931481459915984	0.0	developmental process
GO:0007154	9854	2863	3	1	7987	3	1	false	0.7360114197639307	0.9375050403837141	0.0	cell communication
GO:0048583	9854	2206	3	1	6037	3	2	false	0.7445248805340202	0.9425686858656184	0.0	regulation of response to stimulus
GO:0014065	9854	85	3	1	114	1	1	false	0.7456140350877279	0.9425686858656184	9.79263972579637E-28	phosphatidylinositol 3-kinase signaling
GO:0010646	9854	1860	3	1	4996	3	2	false	0.7527671751782277	0.9480338484387454	0.0	regulation of cell communication
GO:0042981	9854	812	3	1	1071	1	2	false	0.7581699346404738	0.9512619030133286	1.75948264797221E-256	regulation of apoptotic process
GO:0006464	9854	2396	3	1	3115	1	2	false	0.7691813804175663	0.9614767255219581	0.0	cellular protein modification process
GO:0044238	9854	5702	3	3	6215	3	1	false	0.7722170283722383	0.9616829163743487	0.0	primary metabolic process
GO:0032501	9854	3330	3	1	8481	3	1	false	0.776007168332524	0.9619987256592119	0.0	multicellular organismal process
GO:1901564	9854	4107	3	2	5906	3	2	false	0.7782138944884968	0.9619987256592119	0.0	organonitrogen compound metabolic process
GO:0008641	9854	75	3	1	96	1	1	false	0.7812499999999971	0.9622012867647023	1.2781593034936862E-21	ubiquitin-like modifier activating enzyme activity
GO:0016877	9854	96	3	1	120	1	1	false	0.8000000000000121	0.9794352995268263	9.197768469279931E-26	ligase activity, forming carbon-sulfur bonds
GO:0009059	9854	2362	3	1	5471	3	2	false	0.8165654997113752	0.9794352995268263	0.0	macromolecule biosynthetic process
GO:0051716	9854	3501	3	1	8063	3	2	false	0.8189277821330968	0.9794352995268263	0.0	cellular response to stimulus
GO:0051179	9854	3765	3	1	8481	3	1	false	0.8281072652950274	0.9794352995268263	0.0	localization
GO:0051234	9854	3129	3	1	3765	1	1	false	0.8310756972125583	0.9794352995268263	0.0	establishment of localization
GO:0009987	9854	7987	3	3	8481	3	1	false	0.8352189898099722	0.9794352995268263	0.0	cellular process
GO:0043231	9854	5095	3	1	6089	1	2	false	0.8367548037436958	0.9794352995268263	0.0	intracellular membrane-bounded organelle
GO:0043227	9854	5190	3	1	6166	1	1	false	0.8417126175816843	0.9794352995268263	0.0	membrane-bounded organelle
GO:0005886	9854	3396	3	1	4026	1	2	false	0.8435171386002018	0.9794352995268263	0.0	plasma membrane
GO:0048731	9854	2329	3	1	2751	1	2	false	0.8466012359140935	0.9794352995268263	0.0	system development
GO:0004175	9854	442	3	1	725	2	1	false	0.8479596113544442	0.9794352995268263	8.032202903167158E-210	endopeptidase activity
GO:0019783	9854	280	3	1	458	2	1	false	0.8494739759017115	0.9794352995268263	3.3137521946845506E-132	ubiquitin-like protein-specific protease activity
GO:0071704	9854	5899	3	3	6215	3	1	false	0.8550678088670939	0.9794352995268263	0.0	organic substance metabolic process
GO:0051171	9854	2719	3	1	5645	3	2	false	0.8608072680387658	0.9794352995268263	0.0	regulation of nitrogen compound metabolic process
GO:0080090	9854	2831	3	1	5838	3	2	false	0.8634166333318922	0.9794352995268263	0.0	regulation of primary metabolic process
GO:0016070	9854	2202	3	1	2549	1	1	false	0.8638681836021243	0.9794352995268263	0.0	RNA metabolic process
GO:0090304	9854	2549	3	1	5209	3	2	false	0.8669110373783265	0.9794352995268263	0.0	nucleic acid metabolic process
GO:0005488	9854	5649	3	2	7319	3	1	false	0.8676089455937543	0.9794352995268263	0.0	binding
GO:1903506	9854	1235	3	1	1412	1	2	false	0.8746458923516698	0.9794352995268263	1.0655402393091747E-230	regulation of nucleic acid-templated transcription
GO:0043229	9854	6081	3	1	6927	1	2	false	0.8778692074492879	0.9794352995268263	0.0	intracellular organelle
GO:0009058	9854	3171	3	1	6215	3	1	false	0.8825664811191833	0.9794352995268263	0.0	biosynthetic process
GO:0043226	9854	6166	3	1	6986	1	1	false	0.8826223876284072	0.9794352995268263	0.0	organelle
GO:0005515	9854	3723	3	1	5649	2	1	false	0.8837960866476002	0.9794352995268263	0.0	protein binding
GO:0050896	9854	4345	3	1	8481	3	1	false	0.8840584864351706	0.9794352995268263	0.0	response to stimulus
GO:0006139	9854	2976	3	1	5797	3	5	false	0.8848239572364512	0.9794352995268263	0.0	nucleobase-containing compound metabolic process
GO:0044249	9854	3063	3	1	5910	3	2	false	0.8882718324052012	0.9794352995268263	0.0	cellular biosynthetic process
GO:0043412	9854	2537	3	1	4892	3	1	false	0.8885124615134544	0.9794352995268263	0.0	macromolecule modification
GO:0008150	9854	8481	3	3	8821	3	1	false	0.888754475906134	0.9794352995268263	0.0	biological_process
GO:0046483	9854	3072	3	1	5888	3	1	false	0.8906665511425809	0.9794352995268263	0.0	heterocycle metabolic process
GO:0006725	9854	3086	3	1	5888	3	1	false	0.892289714699402	0.9794352995268263	0.0	cellular aromatic compound metabolic process
GO:1901576	9854	3110	3	1	5924	3	2	false	0.892876696756923	0.9794352995268263	0.0	organic substance biosynthetic process
GO:0036211	9854	2396	3	1	3561	2	2	false	0.8930312467443507	0.9794352995268263	0.0	protein modification process
GO:0012501	9854	1154	3	2	1221	2	1	false	0.8932224325667559	0.9794352995268263	3.573582184189233E-112	programmed cell death
GO:0043067	9854	823	3	1	1219	2	2	false	0.8946483631498772	0.9794352995268263	0.0	regulation of programmed cell death
GO:0019901	9854	476	3	1	530	1	1	false	0.8981132075471838	0.9800258127957868	2.9281406864424837E-75	protein kinase binding
GO:1901360	9854	3239	3	1	5899	3	1	false	0.9083693729750348	0.9835140018067141	0.0	organic cyclic compound metabolic process
GO:0000278	9854	746	3	1	1069	2	2	false	0.9089018754619083	0.9835140018067141	1.3617945801235965E-283	mitotic cell cycle
GO:0044267	9854	3115	3	1	4435	2	2	false	0.911462059852808	0.9835140018067141	0.0	cellular protein metabolic process
GO:0060255	9854	2875	3	1	5127	3	2	false	0.9153180967601888	0.9835140018067141	0.0	regulation of macromolecule metabolic process
GO:0048856	9854	2751	3	1	2989	1	1	false	0.9203747072585909	0.9835140018067141	0.0	anatomical structure development
GO:0034641	9854	3466	3	1	6031	3	2	false	0.9231220007983518	0.9835140018067141	0.0	cellular nitrogen compound metabolic process
GO:0005622	9854	6893	3	1	7463	1	1	false	0.9236232078223149	0.9835140018067141	0.0	intracellular
GO:0016579	9854	201	3	1	216	1	2	false	0.9305555555555701	0.9835140018067141	2.0687013104841686E-23	protein deubiquitination
GO:0030154	9854	1867	3	1	1999	1	1	false	0.9339669834910459	0.9835140018067141	1.8291242393203813E-210	cell differentiation
GO:0140014	9854	746	3	1	797	1	2	false	0.9360100376410856	0.9835140018067141	8.437040327723303E-82	mitotic nuclear division
GO:0110165	9854	6986	3	1	7463	1	1	false	0.9360846844449762	0.9835140018067141	0.0	cellular anatomical entity
GO:1903047	9854	746	3	1	994	2	2	false	0.9379398242433742	0.9835140018067141	1.0453604882456616E-241	mitotic cell cycle process
GO:0031625	9854	206	3	1	219	1	1	false	0.9406392694063919	0.9835140018067141	3.359052632186852E-21	ubiquitin protein ligase binding
GO:0031667	9854	283	3	1	300	1	1	false	0.9433333333333553	0.9835140018067141	4.371186960568783E-28	response to nutrient levels
GO:0006996	9854	3401	3	1	4396	2	1	false	0.9488090838586648	0.9835140018067141	0.0	organelle organization
GO:0070011	9854	725	3	2	743	2	1	false	0.9521028249286164	0.9835140018067141	1.65456426444662E-36	peptidase activity, acting on L-amino acid peptides
GO:0046872	9854	1039	3	1	1088	1	1	false	0.9549632352936098	0.9835140018067141	2.923109834785208E-86	metal ion binding
GO:0019778	9854	72	3	1	75	1	1	false	0.9599999999999977	0.9835140018067141	1.4809329877823008E-5	Atg12 activating enzyme activity
GO:0000280	9854	797	3	1	829	1	1	false	0.9613992762367412	0.9835140018067141	1.9481623356728806E-58	nuclear division
GO:0016032	9854	710	3	1	738	1	1	false	0.9620596205961156	0.9835140018067141	2.5340886757118362E-51	viral process
GO:0003810	9854	78	3	1	81	1	1	false	0.9629629629629917	0.9835140018067141	1.172058134083452E-5	protein-glutamine gamma-glutamyltransferase activity
GO:0044260	9854	4193	3	1	6044	3	2	false	0.97130823352093	0.9890220614878771	0.0	cellular macromolecule metabolic process
GO:0006810	9854	3064	3	1	3129	1	1	false	0.9792265899644748	0.9940633564790881	1.0131410696930325E-136	transport
GO:0048015	9854	114	3	1	116	1	1	false	0.982758620689645	0.9946348577976769	1.4992503748126153E-4	phosphatidylinositol-mediated signaling
GO:0097659	9854	1412	3	1	1421	1	1	false	0.9936664320889927	0.9963580535237452	1.5755814879476902E-23	nucleic acid-templated transcription
GO:0006915	9854	1064	3	1	1154	2	1	false	0.9939799874036651	0.9963580535237452	1.3218996697733543E-136	apoptotic process
GO:0004843	9854	201	3	1	202	1	1	false	0.9950495049504938	0.9963580535237452	0.004950495049504874	thiol-dependent ubiquitin-specific protease activity
GO:0005575	9854	7463	3	1	8821	3	1	false	0.9963580535237452	0.9963580535237452	0.0	cellular_component
GO:0000000	9854	8821	3	3	0	0	0	true	1.0	1.0	1.0	Gene Ontology
GO:0030198	9854	237	3	1	237	1	1	true	1.0	1.0	1.0	extracellular matrix organization
