## Supplementary File S3 for "PIGNON: A protein-protein interaction-guided functional enrichment analysis for quantitative proteomics": table-mcl2_cluster1001-Parent-Child-Union-Benjamini-Hochberg.txt

ID	Pop.total	Pop.term	Study.total	Study.term	Pop.family	Study.family	nparents	is.trivial	p	p.adjusted	p.min	name
GO:0060359	16515	3	3	1	1309	1	2	false	0.0022918258212386118	0.2160955860400065	2.681194206260069E-9	response to ammonium ion
GO:0015643	16515	11	3	1	9221	2	1	false	0.002384564517347594	0.2160955860400065	9.799160531280061E-37	toxic substance binding
GO:0071941	16515	12	3	1	8339	2	1	false	0.0028761444855716196	0.2160955860400065	4.2698059114386086E-39	nitrogen cycle metabolic process
GO:0071242	16515	2	3	1	614	1	2	false	0.003257328990228691	0.2160955860400065	5.313750391891721E-6	cellular response to ammonium ion
GO:0019627	16515	12	3	1	6636	2	4	false	0.0036136385625419143	0.2160955860400065	6.634104644494919E-38	urea metabolic process
GO:0000050	16515	11	3	1	1678	1	3	false	0.006555423122768664	0.27799586776835805	1.3890212873090353E-28	urea cycle
GO:0070852	16515	7	3	1	1047	1	1	false	0.006685768863416461	0.27799586776835805	3.728486923019658E-18	cell body fiber
GO:0010046	16515	4	3	1	467	1	1	false	0.008565310492503664	0.27799586776835805	5.111372252253044E-10	response to mycotoxin
GO:0034405	16515	33	3	1	3575	1	1	false	0.009230769230753355	0.27799586776835805	5.557933886277179E-81	response to fluid shear stress
GO:0071498	16515	18	3	1	1936	1	2	false	0.009297520661149099	0.27799586776835805	4.747559072243999E-44	cellular response to fluid shear stress
GO:0045428	16515	55	3	1	4693	1	5	false	0.01171958235668384	0.31183465818858325	2.0504942490866696E-129	regulation of nitric oxide biosynthetic process
GO:0042133	16515	124	3	1	8960	1	2	false	0.013839285714247673	0.31183465818858325	2.9041413301723312E-283	neurotransmitter metabolic process
GO:1904407	16515	40	3	1	2717	1	4	false	0.014722119985262372	0.31183465818858325	4.713526962685573E-90	positive regulation of nitric oxide metabolic process
GO:0045454	16515	71	3	1	8389	2	2	false	0.016856298353216476	0.31183465818858325	2.987092922991715E-177	cell redox homeostasis
GO:2001057	16515	71	3	1	8339	2	1	false	0.01695694133536117	0.31183465818858325	4.574631475471768E-177	reactive nitrogen species metabolic process
GO:0006809	16515	66	3	1	3737	1	4	false	0.01766122558200977	0.31183465818858325	1.585256938112714E-143	nitric oxide biosynthetic process
GO:0042136	16515	82	3	1	4625	1	2	false	0.01772972972978567	0.31183465818858325	2.8285191778691673E-178	neurotransmitter biosynthetic process
GO:1903409	16515	98	3	1	4824	1	2	false	0.020315091210652912	0.3374562373325123	2.6994045812837156E-207	reactive oxygen species biosynthetic process
GO:0043204	16515	137	3	1	10934	2	2	false	0.02490358530291796	0.34534608556481056	5.7403E-319	perikaryon
GO:0072593	16515	242	3	1	8863	1	1	false	0.027304524427386026	0.34534608556481056	0.0	reactive oxygen species metabolic process
GO:1903426	16515	80	3	1	2919	1	3	false	0.027406646111697037	0.34534608556481056	1.2896693654106099E-158	regulation of reactive oxygen species biosynthetic process
GO:0060539	16515	9	3	1	320	1	2	false	0.028124999999998426	0.34534608556481056	1.1553399030952167E-17	diaphragm development
GO:0055123	16515	121	3	1	4127	1	1	false	0.0293191180033549	0.34534608556481056	1.5414962538055072E-236	digestive system development
GO:0008652	16515	59	3	1	1937	1	3	false	0.030459473412475277	0.34534608556481056	3.880792315783584E-114	cellular amino acid biosynthetic process
GO:2000379	16515	87	3	1	2738	1	3	false	0.031775018261496875	0.34534608556481056	7.35949822170797E-167	positive regulation of reactive oxygen species metabolic process
GO:0045429	16515	39	3	1	1213	1	5	false	0.0321516900247436	0.34534608556481056	2.028471140519042E-74	positive regulation of nitric oxide biosynthetic process
GO:0071216	16515	205	3	1	6282	1	2	false	0.03263291945241992	0.34534608556481056	0.0	cellular response to biotic stimulus
GO:0061008	16515	135	3	1	4127	1	1	false	0.03271141264837091	0.34534608556481056	1.9121198919609284E-257	hepaticobiliary system development
GO:2000377	16515	162	3	1	4801	1	2	false	0.03374297021446482	0.34534608556481056	8.07594872023341E-307	regulation of reactive oxygen species metabolic process
GO:1903428	16515	46	3	1	1293	1	4	false	0.03557617942769836	0.34534608556481056	9.095481074850739E-86	positive regulation of reactive oxygen species biosynthetic process
GO:0071320	16515	49	3	1	1255	1	4	false	0.039043824701205335	0.34534608556481056	2.3060289515773916E-89	cellular response to cAMP
GO:0046683	16515	123	3	1	2958	1	1	false	0.041582150101485	0.34534608556481056	1.856914076767514E-221	response to organophosphorus
GO:0071398	16515	50	3	1	1185	1	4	false	0.04219409282701902	0.34534608556481056	1.788532120331915E-89	cellular response to fatty acid
GO:0000052	16515	7	3	1	163	1	1	false	0.042944785276073434	0.34534608556481056	1.878573514862509E-12	citrulline metabolic process
GO:0060541	16515	185	3	1	4127	1	1	false	0.04482675066628516	0.34534608556481056	0.0	respiratory system development
GO:0070542	16515	75	3	1	1629	1	3	false	0.046040515653782664	0.34534608556481056	1.7860517739093497E-131	response to fatty acid
GO:0007584	16515	191	3	1	3906	1	2	false	0.048899129544344166	0.34534608556481056	0.0	response to nutrient
GO:0071466	16515	147	3	1	2980	1	2	false	0.04932885906032449	0.34534608556481056	1.3114068939732543E-253	cellular response to xenobiotic stimulus
GO:0007162	16515	242	3	1	4783	1	3	false	0.05059586033857841	0.34534608556481056	0.0	negative regulation of cell adhesion
GO:0016053	16515	274	3	1	5091	1	4	false	0.05382046749150588	0.34534608556481056	0.0	organic acid biosynthetic process
GO:0048511	16515	254	3	1	13878	3	1	false	0.05391206339658823	0.34534608556481056	0.0	rhythmic process
GO:1901654	16515	165	3	1	3035	1	2	false	0.05436573311367199	0.34534608556481056	1.413082055892952E-277	response to ketone
GO:0071230	16515	59	3	1	1076	1	4	false	0.054832713754624736	0.34534608556481056	9.301639299002587E-99	cellular response to amino acid stimulus
GO:0007568	16515	289	3	1	5265	1	1	false	0.054890788224271625	0.34534608556481056	0.0	aging
GO:0071400	16515	3	3	1	53	1	2	false	0.05660377358490512	0.34534608556481056	4.268761205498136E-5	cellular response to oleic acid
GO:0060205	16515	311	3	1	5414	1	3	false	0.057443664573323054	0.34534608556481056	0.0	cytoplasmic vesicle lumen
GO:0031983	16515	312	3	1	5425	1	2	false	0.05751152073716004	0.34534608556481056	0.0	vesicle lumen
GO:0071229	16515	176	3	1	2987	1	2	false	0.058921995313061505	0.34534608556481056	8.696051220339777E-290	cellular response to acid chemical
GO:0051591	16515	89	3	1	1496	1	3	false	0.05949197860964121	0.34534608556481056	6.437483432039056E-146	response to cAMP
GO:0019867	16515	192	3	1	6329	2	1	false	0.05975743467303	0.34534608556481056	0.0	outer membrane
GO:0071549	16515	30	3	1	492	1	5	false	0.06097560975608932	0.34534608556481056	1.1391997746564531E-48	cellular response to dexamethasone stimulus
GO:0043200	16515	100	3	1	1629	1	3	false	0.06138735420504218	0.34534608556481056	1.334428643436911E-162	response to amino acid
GO:0009410	16515	243	3	1	3829	1	1	false	0.06346304518146002	0.34534608556481056	0.0	response to xenobiotic stimulus
GO:0072001	16515	266	3	1	4127	1	2	false	0.06445359825530372	0.34534608556481056	0.0	renal system development
GO:0031968	16515	191	3	1	2950	1	4	false	0.06474576271196875	0.34534608556481056	1.8265409897980366E-306	organelle outer membrane
GO:0017144	16515	582	3	1	8863	1	1	false	0.06566625296172357	0.34534608556481056	0.0	drug metabolic process
GO:0006520	16515	297	3	1	8872	2	3	false	0.06583520694713779	0.34534608556481056	0.0	cellular amino acid metabolic process
GO:1901655	16515	77	3	1	1088	1	2	false	0.07077205882351663	0.3648421653143357	3.450126032930236E-120	cellular response to ketone
GO:0032355	16515	130	3	1	1799	1	4	false	0.07226236798219099	0.36552567237157885	5.385834652084091E-202	response to estradiol
GO:0001655	16515	304	3	1	4127	1	1	false	0.07366125514893294	0.36552567237157885	0.0	urogenital system development
GO:0006531	16515	8	3	1	107	1	2	false	0.07476635514018876	0.36552567237157885	3.067958437940148E-12	aspartate metabolic process
GO:0001101	16515	295	3	1	3829	1	1	false	0.07704361452070302	0.36552567237157885	0.0	response to acid chemical
GO:0034201	16515	6	3	1	75	1	1	false	0.07999999999999978	0.36552567237157885	4.9662407370298455E-9	response to oleic acid
GO:0007494	16515	9	3	1	111	1	1	false	0.08108108108107892	0.36552567237157885	1.9790082718869788E-13	midgut development
GO:0071377	16515	25	3	1	304	1	2	false	0.0822368421052547	0.36552567237157885	3.625659372339621E-37	cellular response to glucagon stimulus
GO:0001822	16515	257	3	1	3125	1	2	false	0.08224000000000815	0.36552567237157885	0.0	kidney development
GO:0071548	16515	38	3	1	457	1	4	false	0.08315098468272955	0.36552567237157885	2.1322546329115892E-56	response to dexamethasone
GO:0033762	16515	35	3	1	409	1	1	false	0.08557457212712537	0.36552567237157885	1.795842275244038E-51	response to glucagon
GO:0006526	16515	2	3	1	23	1	2	false	0.08695652173913045	0.36552567237157885	0.003952569169960467	arginine biosynthetic process
GO:0008238	16515	91	3	1	1042	1	1	false	0.08733205374278932	0.36552567237157885	1.834185287485497E-133	exopeptidase activity
GO:0043648	16515	81	3	1	923	1	1	false	0.08775731310944378	0.36552567237157885	1.421463585521689E-118	dicarboxylic acid metabolic process
GO:0060416	16515	36	3	1	409	1	1	false	0.08801955990218621	0.36552567237157885	1.728618232855076E-52	response to growth hormone
GO:0002237	16515	312	3	1	3436	1	3	false	0.09080325960428434	0.37192020029700024	0.0	response to molecule of bacterial origin
GO:0097327	16515	83	3	1	892	1	1	false	0.09304932735427464	0.37596957944497456	2.668373144997338E-119	response to antineoplastic agent
GO:0046209	16515	69	3	1	725	1	4	false	0.09517241379309656	0.3776521385032785	2.0978685893535473E-98	nitric oxide metabolic process
GO:0044297	16515	538	3	1	10934	2	1	false	0.09599184791387681	0.3776521385032785	0.0	cell body
GO:0043167	16515	2941	3	2	9221	2	1	false	0.10170291758441691	0.39064027370476634	0.0	ion binding
GO:0014074	16515	139	3	1	1364	1	2	false	0.10190615835776513	0.39064027370476634	2.5496839406200077E-194	response to purine-containing compound
GO:0044283	16515	568	3	1	5316	1	2	false	0.10684725357417772	0.4043965673250524	0.0	small molecule biosynthetic process
GO:0007517	16515	357	3	1	3218	1	2	false	0.11093847109994649	0.4135879102774248	0.0	muscle organ development
GO:0035690	16515	361	3	1	3222	1	2	false	0.1120422098075967	0.4135879102774248	0.0	cellular response to drug
GO:0031091	16515	89	3	1	775	1	1	false	0.11483870967742756	0.4187411487018395	2.2539452760909514E-119	platelet alpha granule
GO:0048565	16515	111	3	1	946	1	2	false	0.11733615221990099	0.42269288570783603	6.934623114352683E-148	digestive tract development
GO:0061061	16515	577	3	1	4812	1	1	false	0.11990856192854907	0.4268173811504306	0.0	muscle structure development
GO:0009636	16515	467	3	1	3829	1	1	false	0.1219639592582154	0.4290261625671342	0.0	response to toxic substance
GO:0034341	16515	183	3	1	1457	1	2	false	0.12560054907338777	0.43395998673939146	2.265716221739365E-238	response to interferon-gamma
GO:0019725	16515	841	3	1	12869	2	3	false	0.12643570019427885	0.43395998673939146	0.0	cellular homeostasis
GO:0140029	16515	848	3	1	12841	2	2	false	0.12772066499353327	0.43395998673939146	0.0	exocytic process
GO:0048732	16515	406	3	1	3125	1	1	false	0.12992000000001813	0.4354066985645849	0.0	gland development
GO:0010035	16515	502	3	1	3829	1	1	false	0.1311047270827071	0.4354066985645849	0.0	response to inorganic substance
GO:0030155	16515	631	3	1	9139	2	2	false	0.13332936265429116	0.4354066985645849	0.0	regulation of cell adhesion
GO:0002526	16515	84	3	1	627	1	1	false	0.13397129186602613	0.4354066985645849	1.2007563488208086E-106	acute inflammatory response
GO:0065008	16515	3583	3	2	9584	2	1	false	0.13974108034615118	0.4468356076301736	0.0	regulation of biological quality
GO:0036477	16515	797	3	1	10934	2	1	false	0.1404767462114927	0.4468356076301736	0.0	somatodendritic compartment
GO:0071222	16515	183	3	1	1253	1	4	false	0.1460494812449827	0.4596715251815771	1.7089687700735352E-225	cellular response to lipopolysaccharide
GO:0010043	16515	50	3	1	330	1	1	false	0.15151515151515094	0.4719065656565638	1.806297219699849E-60	response to zinc ion
GO:0008237	16515	160	3	1	1042	1	1	false	0.15355086372358506	0.4733165799314632	2.567491445383033E-193	metallopeptidase activity
GO:0009084	16515	13	3	1	82	1	2	false	0.15853658536584975	0.48369835739172523	2.2416134216889006E-15	glutamine family amino acid biosynthetic process
GO:0071346	16515	165	3	1	1025	1	2	false	0.16097560975611747	0.4859144358879639	1.0752319285473937E-195	cellular response to interferon-gamma
GO:0001505	16515	304	3	1	3583	2	1	false	0.1625131892601886	0.4859144358879639	0.0	regulation of neurotransmitter levels
GO:0002576	16515	123	3	1	744	1	1	false	0.16532258064517066	0.48942031299906963	3.3346792289972616E-144	platelet degranulation
GO:0071384	16515	55	3	1	320	1	2	false	0.1718749999999923	0.49918870353445577	2.891426569991788E-63	cellular response to corticosteroid stimulus
GO:0031406	16515	249	3	1	1448	1	2	false	0.17196132596671887	0.49918870353445577	8.343069137015109E-288	carboxylic acid binding
GO:0009607	16515	1277	3	1	7281	1	1	false	0.17538799615377043	0.50424048894209	0.0	response to biotic stimulus
GO:0032496	16515	298	3	1	1636	1	3	false	0.18215158924194436	0.5051429958192403	0.0	response to lipopolysaccharide
GO:0022408	16515	152	3	1	816	1	3	false	0.1862745098039916	0.5051429958192403	1.1645535559502557E-169	negative regulation of cell-cell adhesion
GO:0048284	16515	909	3	1	4814	1	1	false	0.18882426256798787	0.5051429958192403	0.0	organelle fusion
GO:0005773	16515	3678	3	2	8452	2	2	false	0.1893379910104127	0.5051429958192403	0.0	vacuole
GO:0009991	16515	473	3	1	2447	1	1	false	0.19329791581499436	0.5051429958192403	0.0	response to extracellular stimulus
GO:1901699	16515	613	3	1	3146	1	2	false	0.19485060394169879	0.5051429958192403	0.0	cellular response to nitrogen compound
GO:0043603	16515	982	3	1	5039	1	1	false	0.19487993649594967	0.5051429958192403	0.0	cellular amide metabolic process
GO:0043604	16515	761	3	1	3900	1	2	false	0.19512820512794776	0.5051429958192403	0.0	amide biosynthetic process
GO:0035295	16515	939	3	1	4812	1	2	false	0.1951371571073339	0.5051429958192403	0.0	tube development
GO:0031975	16515	1126	3	1	10934	2	1	false	0.19536630574851327	0.5051429958192403	0.0	envelope
GO:0071407	16515	516	3	1	2614	1	2	false	0.19739862280010917	0.5051429958192403	0.0	cellular response to organic cyclic compound
GO:0031093	16515	66	3	1	331	1	2	false	0.19939577039272544	0.5051429958192403	2.8063176019069194E-71	platelet alpha granule lumen
GO:0140352	16515	1405	3	1	13247	2	2	false	0.20088156271453317	0.5051429958192403	0.0	export from cell
GO:0006525	16515	12	3	1	59	1	1	false	0.20338983050847353	0.5051429958192403	8.932662300943612E-13	arginine metabolic process
GO:0071383	16515	230	3	1	1123	1	4	false	0.20480854853069227	0.5051429958192403	1.8266029166835424E-246	cellular response to steroid hormone stimulus
GO:0009719	16515	1513	3	1	7281	1	1	false	0.20780112621806898	0.5051429958192403	0.0	response to endogenous stimulus
GO:0006082	16515	1019	3	1	9265	2	3	false	0.20788174802971307	0.5051429958192403	0.0	organic acid metabolic process
GO:0031966	16515	666	3	1	3192	1	2	false	0.20864661654163924	0.5051429958192403	0.0	mitochondrial membrane
GO:0071417	16515	559	3	1	2670	1	4	false	0.2093632958804389	0.5051429958192403	0.0	cellular response to organonitrogen compound
GO:0071396	16515	543	3	1	2592	1	2	false	0.2094907407410896	0.5051429958192403	0.0	cellular response to lipid
GO:0008233	16515	1074	3	1	5075	1	3	false	0.21162561576334948	0.5058180456159781	0.0	peptidase activity
GO:0031328	16515	1186	3	1	5530	1	4	false	0.21446654611146163	0.5058180456159781	0.0	positive regulation of cellular biosynthetic process
GO:0009891	16515	1233	3	1	5739	1	3	false	0.21484579195059936	0.5058180456159781	0.0	positive regulation of biosynthetic process
GO:0006955	16515	1668	3	1	7504	1	2	false	0.2222814498935122	0.5192355743606262	0.0	immune response
GO:0030141	16515	775	3	1	3456	1	2	false	0.2242476851854247	0.5197678904685425	0.0	secretory granule
GO:0036094	16515	1120	3	1	9221	2	1	false	0.2281823462022756	0.5218626157436688	0.0	small molecule binding
GO:0043177	16515	259	3	1	1120	1	1	false	0.2312499999998759	0.5218626157436688	3.2132812755151765E-262	organic acid binding
GO:0005623	16515	1465	3	1	11845	2	1	false	0.23207394738811127	0.5218626157436688	0.0	cell
GO:0042493	16515	892	3	1	3829	1	1	false	0.23295899712695825	0.5218626157436688	0.0	response to drug
GO:0031967	16515	1126	3	1	9029	2	3	false	0.23387822912926962	0.5218626157436688	0.0	organelle envelope
GO:0005739	16515	1076	3	1	8452	2	2	false	0.23842032936731722	0.5280568776357618	0.0	mitochondrion
GO:0048545	16515	358	3	1	1482	1	3	false	0.24156545209177674	0.5310887512900092	0.0	response to steroid hormone
GO:1901607	16515	42	3	1	171	1	2	false	0.24561403508772392	0.5331491136600389	5.631834888706973E-41	alpha-amino acid biosynthetic process
GO:0032870	16515	641	3	1	2591	1	3	false	0.2473948282516928	0.5331491136600389	0.0	cellular response to hormone stimulus
GO:0022610	16515	1260	3	1	13878	3	1	false	0.24840904693537902	0.5331491136600389	0.0	biological adhesion
GO:0005741	16515	171	3	1	685	1	2	false	0.2496350364963393	0.5331491136600389	1.9177414391202844E-166	mitochondrial outer membrane
GO:0071356	16515	264	3	1	1031	1	2	false	0.2560620756548016	0.5429968838353594	6.5706200166110385E-254	cellular response to tumor necrosis factor
GO:0034612	16515	284	3	1	1093	1	1	false	0.25983531564504325	0.5439813835413594	4.1829039132884884E-271	response to tumor necrosis factor
GO:1901698	16515	1008	3	1	3829	1	1	false	0.26325411334523957	0.5439813835413594	0.0	response to nitrogen compound
GO:0071944	16515	5612	3	2	10934	2	1	false	0.26341440040921293	0.5439813835413594	0.0	cell periphery
GO:0009066	16515	43	3	1	163	1	1	false	0.2638036809815957	0.5439813835413594	2.01630293554122E-40	aspartate family amino acid metabolic process
GO:0031325	16515	2641	3	1	9799	1	4	false	0.26951729768258487	0.5501059247871899	0.0	positive regulation of cellular metabolic process
GO:0005737	16515	6076	3	2	11683	2	2	false	0.27045341452748134	0.5501059247871899	0.0	cytoplasm
GO:0033993	16515	838	3	1	2958	1	1	false	0.28329952670773073	0.5723416113892669	0.0	response to lipid
GO:0014070	16515	845	3	1	2958	1	1	false	0.2856659905346113	0.5732492024822066	0.0	response to organic cyclic compound
GO:0071499	16515	7	3	1	24	1	2	false	0.29166666666666574	0.5797677373975462	2.889304948801504E-6	cellular response to laminar fluid shear stress
GO:0033554	16515	1926	3	1	6548	1	2	false	0.294135613927245	0.5797677373975462	0.0	cellular response to stress
GO:1901652	16515	482	3	1	1628	1	2	false	0.29606879606867936	0.5797677373975462	0.0	response to peptide
GO:0046394	16515	274	3	1	923	1	2	false	0.29685807150603233	0.5797677373975462	5.635438849437825E-243	carboxylic acid biosynthetic process
GO:0061024	16515	1951	3	1	6509	1	1	false	0.2997388231671678	0.5797677373975462	0.0	membrane organization
GO:1903038	16515	107	3	1	353	1	3	false	0.3031161473087433	0.5797677373975462	1.929187371361046E-93	negative regulation of leukocyte cell-cell adhesion
GO:0016050	16515	1460	3	1	4814	1	1	false	0.3032820938934419	0.5797677373975462	0.0	vesicle organization
GO:1901653	16515	352	3	1	1149	1	3	false	0.30635335073972925	0.5797677373975462	1.3509331961443792E-306	cellular response to peptide
GO:0009725	16515	915	3	1	2964	1	2	false	0.3087044534412168	0.5797677373975462	0.0	response to hormone
GO:0008239	16515	13	3	1	42	1	1	false	0.30952380952381114	0.5797677373975462	3.9186901144405815E-11	dipeptidyl-peptidase activity
GO:0006508	16515	1639	3	1	5250	1	1	false	0.3121904761908783	0.5797677373975462	0.0	proteolysis
GO:0010243	16515	931	3	1	2967	1	2	false	0.31378496798126876	0.5797677373975462	0.0	response to organonitrogen compound
GO:0046903	16515	1477	3	1	4702	1	1	false	0.3141216503625501	0.5797677373975462	0.0	secretion
GO:0042995	16515	1906	3	1	10934	2	1	false	0.3182634551571402	0.5838084238772081	0.0	cell projection
GO:1901701	16515	1030	3	1	3209	1	2	false	0.32097226550385777	0.5851872401564235	0.0	cellular response to oxygen-containing compound
GO:0001889	16515	133	3	1	408	1	2	false	0.3259803921568666	0.5907159833630492	3.2740065621445798E-111	liver development
GO:0006887	16515	848	3	1	2563	1	3	false	0.3308622707766385	0.5946034462710199	0.0	exocytosis
GO:0000323	16515	673	3	1	3678	2	1	false	0.33251878178705185	0.5946034462710199	0.0	lytic vacuole
GO:0016020	16515	6329	3	2	10934	2	1	false	0.3350295766107691	0.5946034462710199	0.0	membrane
GO:0009605	16515	2447	3	1	7281	1	1	false	0.3360802087618808	0.5946034462710199	0.0	response to external stimulus
GO:0044281	16515	1811	3	1	9406	2	1	false	0.34801951495834704	0.6121049116032103	0.0	small molecule metabolic process
GO:0044419	16515	1871	3	1	13878	3	1	false	0.3523978954526857	0.616181115440661	0.0	interspecies interaction between organisms
GO:0009064	16515	59	3	1	163	1	1	false	0.3619631901840498	0.6292267085176214	7.12581638771535E-46	glutamine family amino acid metabolic process
GO:0034097	16515	1093	3	1	2958	1	1	false	0.36950642325946553	0.638626708407978	0.0	response to cytokine
GO:0071375	16515	297	3	1	785	1	3	false	0.378343949044563	0.6470055232460206	2.613672664187581E-225	cellular response to peptide hormone stimulus
GO:0022407	16515	368	3	1	969	1	2	false	0.3797729618161456	0.6470055232460206	1.4663086252680296E-278	regulation of cell-cell adhesion
GO:1901566	16515	1676	3	1	7864	2	2	false	0.38084606050601877	0.6470055232460206	0.0	organonitrogen compound biosynthetic process
GO:0006952	16515	1379	3	1	3575	1	1	false	0.3857342657333946	0.6509612224778187	0.0	defense response
GO:1901700	16515	1487	3	1	3829	1	1	false	0.3883520501432656	0.6509612224778187	0.0	response to oxygen-containing compound
GO:0071385	16515	53	3	1	136	1	2	false	0.3897058823529416	0.6509612224778187	4.6095809776397876E-39	cellular response to glucocorticoid stimulus
GO:0034616	16515	13	3	1	33	1	1	false	0.39393939393939115	0.6532191568790979	1.7446939147379062E-9	response to laminar fluid shear stress
GO:0034774	16515	308	3	1	777	1	2	false	0.3963963963963512	0.6532191568790979	8.520039418807577E-226	secretory granule lumen
GO:0097708	16515	2016	3	1	9006	2	2	false	0.39761166070901616	0.6532191568790979	0.0	intracellular vesicle
GO:0050794	16515	8239	3	2	12995	2	2	false	0.401954730578933	0.6567457073393496	0.0	regulation of cellular process
GO:0071345	16515	1013	3	1	2479	1	2	false	0.4086325131104273	0.6628720886781332	0.0	cellular response to cytokine stimulus
GO:0006906	16515	890	3	1	2170	1	3	false	0.4101382488476744	0.6628720886781332	0.0	vesicle fusion
GO:0007159	16515	308	3	1	745	1	1	false	0.4134228187918296	0.6644372242626054	1.365416220452581E-218	leukocyte cell-cell adhesion
GO:0031960	16515	149	3	1	358	1	1	false	0.41620111731837994	0.6644372242626054	6.227789353112145E-105	response to corticosteroid
GO:0043434	16515	409	3	1	979	1	2	false	0.41777323799789234	0.6644372242626054	4.517083471812399E-288	response to peptide hormone
GO:0045087	16515	757	3	1	1772	1	2	false	0.42720090293460156	0.6758363490870152	0.0	innate immune response
GO:0009889	16515	2875	3	1	6647	1	2	false	0.4325259515560682	0.6771614648367881	0.0	regulation of biosynthetic process
GO:0060538	16515	155	3	1	357	1	1	false	0.43417366946779773	0.6771614648367881	1.7813338969731313E-105	skeletal muscle organ development
GO:0098805	16515	1574	3	1	6329	2	1	false	0.43557254258201533	0.6771614648367881	0.0	whole membrane
GO:0031326	16515	2783	3	1	6367	1	3	false	0.4370975341588632	0.6771614648367881	0.0	regulation of cellular biosynthetic process
GO:0009617	16515	553	3	1	1254	1	1	false	0.4409888357257984	0.6796683602165655	0.0	response to bacterium
GO:0016192	16515	2128	3	1	4702	1	1	false	0.45257337303454787	0.6872327208524039	0.0	vesicle-mediated transport
GO:0002376	16515	2527	3	1	13878	3	1	false	0.45285703621140705	0.6872327208524039	0.0	immune system process
GO:0006954	16515	627	3	1	1379	1	1	false	0.4546773023932808	0.6872327208524039	0.0	inflammatory response
GO:0099503	16515	920	3	1	2016	1	1	false	0.45634920634892834	0.6872327208524039	0.0	secretory vesicle
GO:0070887	16515	2939	3	1	6418	1	2	false	0.4579308195697249	0.6872327208524039	0.0	cellular response to chemical stimulus
GO:0004177	16515	42	3	1	91	1	1	false	0.46153846153845823	0.6872327208524039	6.321292711508991E-27	aminopeptidase activity
GO:0016597	16515	116	3	1	249	1	1	false	0.46586345381528466	0.6872327208524039	3.9024864869396065E-74	amino acid binding
GO:0031982	16515	2029	3	1	7507	2	1	false	0.4675365608661711	0.6872327208524039	0.0	vesicle
GO:0009893	16515	2828	3	1	10458	2	3	false	0.4677245848649835	0.6872327208524039	0.0	positive regulation of metabolic process
GO:1901564	16515	6170	3	2	9003	2	2	false	0.4696492958551283	0.6872327208524039	0.0	organonitrogen compound metabolic process
GO:0005740	16515	703	3	1	1492	1	2	false	0.47117962466469165	0.6872327208524039	0.0	mitochondrial envelope
GO:0140096	16515	3053	3	1	6357	1	1	false	0.4802579833254222	0.6970734806519477	0.0	catalytic activity, acting on a protein
GO:0006950	16515	3575	3	1	7281	1	1	false	0.4910039829684965	0.7065927729370467	0.0	response to stress
GO:0061025	16515	959	3	1	1951	1	1	false	0.49154279856490213	0.7065927729370467	0.0	membrane fusion
GO:0006953	16515	42	3	1	84	1	1	false	0.5000000000000062	0.7153110047846978	5.956243696209494E-25	acute-phase response
GO:0051173	16515	2492	3	1	8444	2	3	false	0.5031699462235064	0.7164181615277544	0.0	positive regulation of nitrogen compound metabolic process
GO:0043207	16515	1256	3	1	2462	1	2	false	0.5101543460606558	0.7229201396783701	0.0	response to external biotic stimulus
GO:0044249	16515	4600	3	1	8896	1	2	false	0.5170863309352786	0.7292868535360769	0.0	cellular biosynthetic process
GO:0042221	16515	3829	3	1	7281	1	1	false	0.5258893009187912	0.7380501882529411	0.0	response to chemical
GO:0016787	16515	3358	3	1	6357	1	1	false	0.5282365895857171	0.7380501882529411	0.0	hydrolase activity
GO:0012505	16515	3456	3	1	10934	2	3	false	0.5322708642390094	0.7402278530579712	0.0	endomembrane system
GO:0048523	16515	4164	3	1	12864	2	3	false	0.5426272538044857	0.7511368004052835	0.0	negative regulation of cellular process
GO:1901605	16515	163	3	1	297	1	1	false	0.5488215488215424	0.7534223167782356	3.4888734864875E-88	alpha-amino acid metabolic process
GO:0043005	16515	1047	3	1	1906	1	1	false	0.54931794333664	0.7534223167782356	0.0	neuron projection
GO:0031410	16515	2016	3	1	6076	2	2	false	0.5535415599922018	0.7557485225464307	0.0	cytoplasmic vesicle
GO:0043025	16515	472	3	1	843	1	2	false	0.5599051008303412	0.760660084497734	2.652551411051871E-250	neuronal cell body
GO:0046914	16515	976	3	1	1729	1	1	false	0.564488143435167	0.760660084497734	0.0	transition metal ion binding
GO:0031090	16515	3159	3	1	9284	2	2	false	0.5647710326371135	0.760660084497734	0.0	organelle membrane
GO:0071219	16515	190	3	1	327	1	2	false	0.5810397553516365	0.7774543102045542	6.119048223010678E-96	cellular response to molecule of bacterial origin
GO:0098542	16515	941	3	1	1609	1	2	false	0.5848353014288356	0.7774543102045542	0.0	defense response to other organism
GO:0048522	16515	4621	3	1	12886	2	3	false	0.5886318945909153	0.7774543102045542	0.0	positive regulation of cellular process
GO:0031974	16515	3948	3	1	10934	2	1	false	0.5917966410028784	0.7774543102045542	0.0	membrane-enclosed lumen
GO:0005488	16515	9221	3	2	11969	2	1	false	0.5935119881858022	0.7774543102045542	0.0	binding
GO:0098609	16515	745	3	1	1255	1	1	false	0.5936254980083338	0.7774543102045542	0.0	cell-cell adhesion
GO:0098588	16515	1881	3	1	3159	1	1	false	0.5954415954409462	0.7774543102045542	0.0	bounding membrane of organelle
GO:0098590	16515	2390	3	1	6329	2	2	false	0.6126887369938022	0.7964953580919429	0.0	plasma membrane region
GO:0044271	16515	3707	3	1	5830	1	2	false	0.6358490566033003	0.8230254022700727	0.0	cellular nitrogen compound biosynthetic process
GO:0048513	16515	3125	3	1	4812	1	2	false	0.6494181213633105	0.83696559606737	0.0	animal organ development
GO:0043227	16515	7507	3	2	9283	2	1	false	0.6539507789273495	0.839190055361706	0.0	membrane-bounded organelle
GO:0010038	16515	330	3	1	502	1	1	false	0.6573705179281637	0.8396787189208531	1.964419696631626E-139	response to metal ion
GO:0043231	16515	7335	3	2	9029	2	2	false	0.6599481570113728	0.8396787189208531	0.0	intracellular membrane-bounded organelle
GO:0031323	16515	4758	3	1	11275	2	3	false	0.6659325087964487	0.8413945753293534	0.0	regulation of cellular metabolic process
GO:0051707	16515	1254	3	1	1873	1	2	false	0.6695141484244481	0.8413945753293534	0.0	response to other organism
GO:0043233	16515	3948	3	1	9283	2	2	false	0.6697388258474452	0.8413945753293534	0.0	organelle lumen
GO:0070013	16515	3948	3	1	9004	2	2	false	0.6847134177537803	0.8566079996166539	0.0	intracellular organelle lumen
GO:0007275	16515	4343	3	1	6284	1	2	false	0.6911203055396322	0.8610207139847917	0.0	multicellular organism development
GO:1903037	16515	278	3	1	396	1	2	false	0.7020202020200965	0.8685513795513868	3.9608440227055116E-104	regulation of leukocyte cell-cell adhesion
GO:0051716	16515	5952	3	1	13037	2	2	false	0.7046775995641958	0.8685513795513868	0.0	cellular response to stimulus
GO:0050789	16515	8917	3	2	13878	3	2	false	0.708015106412641	0.8685513795513868	0.0	regulation of biological process
GO:0048519	16515	4686	3	1	13878	3	2	false	0.7094629446470648	0.8685513795513868	0.0	negative regulation of biological process
GO:0043229	16515	9004	3	2	10673	2	2	false	0.711689257491939	0.8685513795513868	0.0	intracellular organelle
GO:0071310	16515	2428	3	1	3396	1	2	false	0.7149587750292418	0.8689946086737532	0.0	cellular response to organic substance
GO:0007623	16515	183	3	1	254	1	1	false	0.720472440944831	0.8690224667748031	7.838283481832857E-65	circadian rhythm
GO:0043226	16515	9283	3	2	10934	2	1	false	0.7207945543817764	0.8690224667748031	0.0	organelle
GO:0042592	16515	1707	3	1	3583	2	1	false	0.7259298632900306	0.8716989121434504	0.0	homeostatic process
GO:0043168	16515	1438	3	1	2941	2	1	false	0.7389122122813316	0.8794716380471849	0.0	anion binding
GO:0006996	16515	4814	3	1	6509	1	1	false	0.7395913350707962	0.8794716380471849	0.0	organelle organization
GO:0005886	16515	5537	3	2	6400	2	2	false	0.7484771057987615	0.8794716380471849	0.0	plasma membrane
GO:0008152	16515	9406	3	2	13878	3	1	false	0.7554272586716739	0.8794716380471849	0.0	metabolic process
GO:0009058	16515	4757	3	1	9406	2	1	false	0.7557346352079608	0.8794716380471849	0.0	biosynthetic process
GO:0008270	16515	738	3	1	976	1	1	false	0.7561475409839682	0.8794716380471849	1.1877757905648653E-234	zinc ion binding
GO:0016043	16515	6509	3	1	12854	2	2	false	0.7563580887694212	0.8794716380471849	0.0	cellular component organization
GO:0051171	16515	4412	3	1	8635	2	2	false	0.7608530071714643	0.8794716380471849	0.0	regulation of nitrogen compound metabolic process
GO:0032502	16515	5265	3	1	13878	3	1	false	0.7609849240888042	0.8794716380471849	0.0	developmental process
GO:0048518	16515	5275	3	1	13878	3	2	false	0.76181656941211	0.8794716380471849	0.0	positive regulation of biological process
GO:1901576	16515	4681	3	1	9027	2	2	false	0.7682387998548343	0.8816225710157942	0.0	organic substance biosynthetic process
GO:0065007	16515	9584	3	2	13878	3	1	false	0.7720556775335542	0.8816225710157942	0.0	biological regulation
GO:0010033	16515	2958	3	1	3829	1	1	false	0.7725254635656792	0.8816225710157942	0.0	response to organic substance
GO:0003824	16515	6357	3	1	11969	2	1	false	0.7801742904959434	0.886966208586643	0.0	catalytic activity
GO:0006807	16515	8339	3	2	9406	2	1	false	0.7859810771650153	0.8901831139103772	0.0	nitrogen compound metabolic process
GO:0005622	16515	10525	3	2	11845	2	1	false	0.7895315334192725	0.8908299188391038	0.0	intracellular
GO:0120025	16515	1906	3	1	2390	1	2	false	0.797489539750139	0.894007938974154	0.0	plasma membrane bounded cell projection
GO:0034641	16515	5039	3	1	9147	2	2	false	0.798328159552171	0.894007938974154	0.0	cellular nitrogen compound metabolic process
GO:0051179	16515	5875	3	1	13878	3	1	false	0.808261700330652	0.90175465820472	0.0	localization
GO:0019222	16515	5105	3	1	11880	3	2	false	0.8145632003143042	0.9032674546869831	0.0	regulation of metabolic process
GO:0051234	16515	4792	3	1	5875	1	1	false	0.8156595744665065	0.9032674546869831	0.0	establishment of localization
GO:0032501	16515	6028	3	1	13878	3	1	false	0.8190509873980014	0.9036761816679056	0.0	multicellular organismal process
GO:0019538	16515	5250	3	1	8935	2	3	false	0.8299343478638259	0.912317536806191	0.0	protein metabolic process
GO:0071495	16515	1268	3	1	1513	1	1	false	0.8380700594853455	0.9178862556268069	3.6313787365830666E-290	cellular response to endogenous stimulus
GO:0110165	16515	10934	3	2	11845	2	1	false	0.8520889902826382	0.9225002356786318	0.0	cellular anatomical entity
GO:0044238	16515	8708	3	2	9406	2	1	false	0.8570836107254336	0.9225002356786318	0.0	primary metabolic process
GO:0048731	16515	4127	3	1	4812	1	2	false	0.8576475477984249	0.9225002356786318	0.0	system development
GO:0043169	16515	1836	3	1	2941	2	1	false	0.8589123510650757	0.9225002356786318	0.0	cation binding
GO:0071840	16515	6683	3	1	13878	3	1	false	0.8606764507703596	0.9225002356786318	0.0	cellular component organization or biogenesis
GO:0008150	16515	13878	3	3	14589	3	1	false	0.8607945342954457	0.9225002356786318	0.0	biological_process
GO:0045055	16515	744	3	1	848	1	1	false	0.877358490565866	0.9368935309971212	2.0969965795055626E-136	regulated exocytosis
GO:0050896	16515	7281	3	1	13878	3	1	false	0.8926121448533996	0.9492422626862707	0.0	response to stimulus
GO:0051384	16515	134	3	1	149	1	1	false	0.8993288590604551	0.9492422626862707	6.842145126024778E-21	response to glucocorticoid
GO:0032940	16515	1368	3	1	1513	1	2	false	0.9041639127564974	0.9492422626862707	8.433213512315943E-207	secretion by cell
GO:0005575	16515	11845	3	2	14589	3	1	false	0.9071973142816022	0.9492422626862707	0.0	cellular_component
GO:0090174	16515	890	3	1	977	1	2	false	0.9109518935511326	0.9492422626862707	8.266259420119767E-127	organelle membrane fusion
GO:0048856	16515	4812	3	1	5265	1	1	false	0.9139601139625344	0.9492422626862707	0.0	anatomical structure development
GO:0071704	16515	8995	3	2	9406	2	1	false	0.9145138279251911	0.9492422626862707	0.0	organic substance metabolic process
GO:0003674	16515	11969	3	2	14589	3	1	false	0.9148485249957446	0.9492422626862707	0.0	molecular_function
GO:0019752	16515	923	3	1	1006	1	1	false	0.9174950298205091	0.9492422626862707	7.788489199683524E-124	carboxylic acid metabolic process
GO:0046872	16515	1729	3	1	1836	1	1	false	0.9417211328980686	0.9688396794606842	1.6689959932889248E-176	metal ion binding
GO:0031667	16515	446	3	1	473	1	1	false	0.9429175475687595	0.9688396794606842	1.3938072204249328E-44	response to nutrient levels
GO:0099500	16515	848	3	1	890	1	2	false	0.9528089887645222	0.9756503001390143	5.0133519213091185E-73	vesicle fusion to plasma membrane
GO:0044237	16515	8863	3	1	13059	3	2	false	0.9668437137411192	0.9866425611214835	0.0	cellular metabolic process
GO:0070011	16515	1042	3	1	1074	1	1	false	0.9702048417134437	0.986704924055509	4.27162281241786E-62	peptidase activity, acting on L-amino acid peptides
GO:0043170	16515	7606	3	1	8995	2	1	false	0.9761692527317063	0.9894054459890854	0.0	macromolecule metabolic process
GO:0006810	16515	4702	3	1	4792	1	1	false	0.9812186978288634	0.99055528844572	1.9528703698435357E-193	transport
GO:0009987	16515	12841	3	2	13878	3	1	false	0.9840967430661428	0.99055528844572	0.0	cellular process
GO:0043436	16515	1006	3	1	1019	1	1	false	0.9872423945044301	0.99055528844572	5.264971687837605E-30	oxoacid metabolic process
GO:0007155	16515	1255	3	1	1260	1	1	false	0.9960317460319057	0.9960317460319057	3.808723211297523E-14	cell adhesion
GO:0000000	16515	14589	3	3	0	0	0	true	1.0	1.0	1.0	Gene Ontology
GO:0005764	16515	673	3	1	673	1	1	true	1.0	1.0	1.0	lysosome
