## Supplementary File S3 for "PIGNON: A protein-protein interaction-guided functional enrichment analysis for quantitative proteomics": table-mcl2_cluster1002-Parent-Child-Union-Benjamini-Hochberg.txt

ID	Pop.total	Pop.term	Study.total	Study.term	Pop.family	Study.family	nparents	is.trivial	p	p.adjusted	p.min	name
GO:1901567	16515	30	3	1	9221	2	1	false	0.006496653282033236	0.6105433493868216	3.1683205045314978E-87	fatty acid derivative binding
GO:0030242	16515	5	3	1	485	1	2	false	0.010309278350513752	0.6105433493868216	4.565148406911358E-12	autophagy of peroxisome
GO:0052192	16515	33	3	1	3124	1	2	false	0.010563380281692413	0.6105433493868216	4.8627239145088117E-79	movement in environment of other organism involved in symbiotic interaction
GO:0044255	16515	922	3	2	8924	2	2	false	0.010663999023863543	0.6105433493868216	0.0	cellular lipid metabolic process
GO:0000062	16515	21	3	1	1765	1	6	false	0.011898016997161313	0.6105433493868216	3.789471644547056E-49	fatty-acyl-CoA binding
GO:0006629	16515	1169	3	2	8996	2	2	false	0.01687356075252071	0.6105433493868216	0.0	lipid metabolic process
GO:0048524	16515	101	3	1	5605	1	3	false	0.018019625334549046	0.6105433493868216	5.778814809223339E-219	positive regulation of viral process
GO:0048525	16515	94	3	1	4981	1	3	false	0.01887171250747565	0.6105433493868216	7.449662721595995E-202	negative regulation of viral process
GO:0043903	16515	197	3	1	9012	1	2	false	0.02185974256555301	0.6105433493868216	0.0	regulation of symbiosis, encompassing mutualism through parasitism
GO:0006665	16515	141	3	1	6173	1	2	false	0.022841406123438854	0.6105433493868216	3.296672600646408E-291	sphingolipid metabolic process
GO:1902188	16515	14	3	1	565	1	4	false	0.024778761061950618	0.6105433493868216	3.0355839723402206E-28	positive regulation of viral release from host cell
GO:0046467	16515	124	3	1	4684	1	3	false	0.026473099914622846	0.6105433493868216	5.429282500151616E-248	membrane lipid biosynthetic process
GO:1905683	16515	5	3	1	178	1	2	false	0.028089887640450742	0.6105433493868216	7.107027773043765E-10	peroxisome disassembly
GO:1902186	16515	29	3	1	985	1	3	false	0.02944162436547592	0.6105433493868216	2.0780151842487514E-56	regulation of viral release from host cell
GO:0042579	16515	130	3	1	8452	2	2	false	0.03052716746934108	0.6105433493868216	5.483134971118979E-291	microbody
GO:0007031	16515	84	3	1	4814	2	1	false	0.03459730436820382	0.6337730399510471	3.207717344538158E-183	peroxisome organization
GO:0051702	16515	69	3	1	1871	1	2	false	0.03687867450560116	0.6337730399510471	1.0269199842527165E-127	interaction with symbiont
GO:0019076	16515	33	3	1	865	1	3	false	0.038150289017357134	0.6337730399510471	1.930338068264942E-60	viral release from host cell
GO:1903008	16515	101	3	1	4982	2	2	false	0.04013895919689965	0.6337730399510471	9.544684556494289E-214	organelle disassembly
GO:1901681	16515	213	3	1	9221	2	1	false	0.045667756872352167	0.6460511033677031	0.0	sulfur compound binding
GO:0048194	16515	77	3	1	1614	1	3	false	0.04770755886001572	0.6460511033677031	8.982841650563672E-134	Golgi vesicle budding
GO:0035821	16515	90	3	1	1871	1	1	false	0.04810261892034842	0.6460511033677031	4.266967709067556E-156	modulation of process of other organism
GO:0031903	16515	57	3	1	2182	2	3	false	0.05157490887679062	0.6460511033677031	4.106396202618114E-114	microbody membrane
GO:0030148	16515	89	3	1	1722	1	3	false	0.05168408826941625	0.6460511033677031	1.6433882315367192E-151	sphingolipid biosynthetic process
GO:0006888	16515	196	3	1	6555	2	3	false	0.05891204374516263	0.7069445249419516	0.0	endoplasmic reticulum to Golgi vesicle-mediated transport
GO:0098805	16515	1574	3	2	6329	2	1	false	0.06182041049188035	0.7133124287524655	0.0	whole membrane
GO:0005635	16515	446	3	1	6747	1	3	false	0.06610345338672032	0.7344828154080035	0.0	nuclear envelope
GO:0061919	16515	485	3	1	12841	2	1	false	0.074115572660354	0.7518443239968374	0.0	process utilizing autophagic mechanism
GO:0033218	16515	372	3	1	9221	2	1	false	0.07906205795980989	0.7518443239968374	0.0	amide binding
GO:0050839	16515	471	3	1	5904	1	1	false	0.07977642276403751	0.7518443239968374	0.0	cell adhesion molecule binding
GO:0044789	16515	4	3	1	50	1	2	false	0.07999999999999938	0.7518443239968374	4.342162396873629E-6	modulation by host of viral release from host cell
GO:0016054	16515	231	3	1	2823	1	4	false	0.08182784272046756	0.7518443239968374	0.0	organic acid catabolic process
GO:0044828	16515	6	3	1	69	1	3	false	0.08695652173913006	0.7518443239968374	8.341850919245086E-9	negative regulation by host of viral genome replication
GO:0040017	16515	513	3	1	5694	1	3	false	0.09009483667014209	0.7518443239968374	0.0	positive regulation of locomotion
GO:0035577	16515	57	3	1	628	1	3	false	0.09076433121020909	0.7518443239968374	1.8299304708353417E-82	azurophil granule membrane
GO:0051091	16515	522	3	1	5712	1	4	false	0.09138655462160414	0.7518443239968374	0.0	positive regulation of DNA-binding transcription factor activity
GO:0048037	16515	463	3	1	9221	2	1	false	0.09790692799977299	0.7518443239968374	0.0	cofactor binding
GO:0040012	16515	891	3	1	9059	1	2	false	0.09835522684620593	0.7518443239968374	0.0	regulation of locomotion
GO:0044793	16515	11	3	1	108	1	2	false	0.10185185185185203	0.7518443239968374	2.898675772808076E-15	negative regulation by host of viral process
GO:0007249	16515	262	3	1	2488	1	2	false	0.10530546623802467	0.7518443239968374	0.0	I-kappaB kinase/NF-kappaB signaling
GO:0044282	16515	365	3	1	3416	1	2	false	0.1068501170958283	0.7518443239968374	0.0	small molecule catabolic process
GO:0019904	16515	644	3	1	5904	1	1	false	0.10907859078564996	0.7518443239968374	0.0	protein domain specific binding
GO:0070972	16515	135	3	1	1178	1	1	false	0.11460101867568047	0.7518443239968374	1.9703286430733914E-181	protein localization to endoplasmic reticulum
GO:0031090	16515	3159	3	2	9284	2	2	false	0.11575460287305342	0.7518443239968374	0.0	organelle membrane
GO:0048471	16515	689	3	1	10934	2	2	false	0.12206348022230555	0.7518443239968374	0.0	perinuclear region of cytoplasm
GO:1901363	16515	3236	3	2	9221	2	1	false	0.12313282823111685	0.7518443239968374	0.0	heterocyclic compound binding
GO:0044794	16515	14	3	1	112	1	2	false	0.12500000000000153	0.7518443239968374	4.16215419894675E-18	positive regulation by host of viral process
GO:0044827	16515	13	3	1	102	1	2	false	0.12745098039215652	0.7518443239968374	1.069174018686724E-16	modulation by host of viral genome replication
GO:0140029	16515	848	3	1	12841	2	2	false	0.12772066499353327	0.7518443239968374	0.0	exocytic process
GO:0043122	16515	230	3	1	1791	1	2	false	0.12841987716358214	0.7518443239968374	2.2667704893074058E-297	regulation of I-kappaB kinase/NF-kappaB signaling
GO:0097159	16515	3307	3	2	9221	2	1	false	0.12859618982611656	0.7518443239968374	0.0	organic cyclic compound binding
GO:0044242	16515	183	3	1	2688	2	3	false	0.13154939124850124	0.7518443239968374	1.7834230815785034E-289	cellular lipid catabolic process
GO:0019079	16515	116	3	1	865	1	2	false	0.13410404624282893	0.7518443239968374	2.2153661026469295E-147	viral genome replication
GO:0046983	16515	799	3	1	5904	1	1	false	0.13533197831943072	0.7518443239968374	0.0	protein dimerization activity
GO:0008289	16515	670	3	1	9221	2	1	false	0.1400482629374338	0.7615858977231623	0.0	lipid binding
GO:0044829	16515	7	3	1	47	1	3	false	0.14893617021276534	0.7615858977231623	1.5900400147880013E-8	positive regulation by host of viral genome replication
GO:0051090	16515	647	3	1	4303	1	3	false	0.1503602138044959	0.7615858977231623	0.0	regulation of DNA-binding transcription factor activity
GO:1903902	16515	56	3	1	352	1	3	false	0.1590909090909017	0.7615858977231623	1.7950751270743253E-66	positive regulation of viral life cycle
GO:0008092	16515	957	3	1	5904	1	1	false	0.16209349593456024	0.7615858977231623	0.0	cytoskeletal protein binding
GO:0022411	16515	554	3	1	6509	2	1	false	0.16299359696906016	0.7615858977231623	0.0	cellular component disassembly
GO:0031965	16515	279	3	1	3270	2	2	false	0.16338638474838035	0.7615858977231623	0.0	nuclear membrane
GO:0072329	16515	110	3	1	661	1	2	false	0.16641452344931815	0.7615858977231623	1.4294300303906817E-128	monocarboxylic acid catabolic process
GO:0044791	16515	4	3	1	24	1	3	false	0.16666666666666607	0.7615858977231623	9.41087897609627E-5	positive regulation by host of viral release from host cell
GO:0097367	16515	811	3	1	9221	2	1	false	0.16817607926546949	0.7615858977231623	0.0	carbohydrate derivative binding
GO:0043123	16515	179	3	1	996	1	3	false	0.1797188755020042	0.7615858977231623	5.787881322211359E-203	positive regulation of I-kappaB kinase/NF-kappaB signaling
GO:0005774	16515	390	3	1	4059	2	3	false	0.18295505998182612	0.7615858977231623	0.0	vacuolar membrane
GO:0000323	16515	673	3	1	3678	1	1	false	0.18297988037004675	0.7615858977231623	0.0	lytic vacuole
GO:0001775	16515	1263	3	1	12841	2	1	false	0.18704649316095773	0.7615858977231623	0.0	cell activation
GO:0016042	16515	268	3	1	2721	2	2	false	0.1873181356336852	0.7615858977231623	0.0	lipid catabolic process
GO:0052126	16515	33	3	1	176	1	2	false	0.18750000000000616	0.7615858977231623	1.691167212330125E-36	movement in host environment
GO:0042582	16515	148	3	1	775	1	2	false	0.19096774193550223	0.7615858977231623	2.0659595098779544E-163	azurophil granule
GO:0005794	16515	859	3	1	8452	2	3	false	0.19294708736104646	0.7615858977231623	0.0	Golgi apparatus
GO:0051701	16515	176	3	1	901	1	1	false	0.19533851276350522	0.7615858977231623	1.6715365821894953E-192	interaction with host
GO:0031975	16515	1126	3	1	10934	2	1	false	0.19536630574851327	0.7615858977231623	0.0	envelope
GO:0140352	16515	1405	3	1	13247	2	2	false	0.20088156271453317	0.7615858977231623	0.0	export from cell
GO:0030667	16515	275	3	1	2591	2	4	false	0.20104490000279296	0.7615858977231623	0.0	secretory granule membrane
GO:0006082	16515	1019	3	1	9265	2	3	false	0.20788174802971307	0.7615858977231623	0.0	organic acid metabolic process
GO:1901566	16515	1676	3	1	7864	1	2	false	0.21312309257414314	0.7615858977231623	0.0	organonitrogen compound biosynthetic process
GO:0005766	16515	148	3	1	673	1	1	false	0.219910846953933	0.7615858977231623	2.8759580689772516E-153	primary lysosome
GO:0050792	16515	192	3	1	869	1	2	false	0.22094361334872115	0.7615858977231623	1.5167156871469213E-198	regulation of viral process
GO:0006955	16515	1668	3	1	7504	1	2	false	0.2222814498935122	0.7615858977231623	0.0	immune response
GO:0040011	16515	1650	3	1	13878	2	1	false	0.22365837764041085	0.7615858977231623	0.0	locomotion
GO:0030141	16515	775	3	1	3456	1	2	false	0.2242476851854247	0.7615858977231623	0.0	secretory granule
GO:0032559	16515	114	3	1	503	1	2	false	0.2266401590457724	0.7615858977231623	2.890168774719114E-116	adenyl ribonucleotide binding
GO:0036094	16515	1120	3	1	9221	2	1	false	0.2281823462022756	0.7615858977231623	0.0	small molecule binding
GO:0008610	16515	616	3	1	5059	2	2	false	0.22872125526246234	0.7615858977231623	0.0	lipid biosynthetic process
GO:0006900	16515	613	3	1	2654	1	3	false	0.23097211755843658	0.7615858977231623	0.0	vesicle budding from membrane
GO:0071840	16515	6683	3	2	13878	2	1	false	0.23187581903376142	0.7615858977231623	0.0	cellular component organization or biogenesis
GO:0031967	16515	1126	3	1	9029	2	3	false	0.23387822912926962	0.7615858977231623	0.0	organelle envelope
GO:0006914	16515	485	3	1	2055	1	2	false	0.23600973235995804	0.7615858977231623	0.0	autophagy
GO:0009062	16515	96	3	1	396	1	3	false	0.24242424242422494	0.7615858977231623	1.1952698974670098E-94	fatty acid catabolic process
GO:1903901	16515	79	3	1	323	1	3	false	0.24458204334367414	0.7615858977231623	1.781290078920592E-77	negative regulation of viral life cycle
GO:0140110	16515	1582	3	1	11969	2	1	false	0.24688898024482392	0.7615858977231623	0.0	transcription regulator activity
GO:0048584	16515	2094	3	1	8465	1	3	false	0.24737152983037777	0.7615858977231623	0.0	positive regulation of response to stimulus
GO:0030554	16515	126	3	1	509	1	1	false	0.24754420432214264	0.7615858977231623	4.7895446973298974E-123	adenyl nucleotide binding
GO:0045070	16515	34	3	1	137	1	3	false	0.24817518248175932	0.7615858977231623	5.832288015858832E-33	positive regulation of viral genome replication
GO:0023056	16515	1745	3	1	6990	1	3	false	0.2496423462091536	0.7615858977231623	0.0	positive regulation of signaling
GO:0046395	16515	231	3	1	923	1	2	false	0.25027085590471276	0.7615858977231623	9.663457787880477E-225	carboxylic acid catabolic process
GO:0044419	16515	1871	3	1	13878	2	1	false	0.2514679881148708	0.7615858977231623	0.0	interspecies interaction between organisms
GO:0070160	16515	116	3	1	453	1	1	false	0.25607064017654463	0.7615858977231623	2.7755055669990687E-111	tight junction
GO:0016043	16515	6509	3	2	12854	2	2	false	0.256400585566798	0.7615858977231623	0.0	cellular component organization
GO:0010647	16515	1736	3	1	6661	1	3	false	0.26062152829911533	0.766533906762104	0.0	positive regulation of cell communication
GO:0005737	16515	6076	3	2	11683	2	2	false	0.27045341452748134	0.7877283918276156	0.0	cytoplasm
GO:0042175	16515	976	3	1	6329	2	2	false	0.28466119975481663	0.8199306212549632	0.0	nuclear outer membrane-endoplasmic reticulum membrane network
GO:0043296	16515	130	3	1	453	1	1	false	0.2869757174392371	0.8199306212549632	2.8542323203351293E-117	apical junction complex
GO:0044093	16515	1894	3	1	11969	2	2	false	0.2914548105110375	0.8248721052199174	0.0	positive regulation of molecular function
GO:0046907	16515	1873	3	1	11294	2	3	false	0.304189793287323	0.8463560736991536	0.0	intracellular transport
GO:0030054	16515	1821	3	1	10934	2	1	false	0.30536499724871	0.8463560736991536	0.0	cell junction
GO:0002263	16515	642	3	1	2060	1	3	false	0.311650485436776	0.8463560736991536	0.0	cell activation involved in immune response
GO:0048193	16515	665	3	1	2128	1	1	false	0.31249999999983424	0.8463560736991536	0.0	Golgi vesicle transport
GO:0046903	16515	1477	3	1	4702	1	1	false	0.3141216503625501	0.8463560736991536	0.0	secretion
GO:0009967	16515	1541	3	1	4877	1	5	false	0.31597293418101735	0.8463560736991536	0.0	positive regulation of signal transduction
GO:1902533	16515	938	3	1	2860	1	3	false	0.3279720279723699	0.8523863558928939	0.0	positive regulation of intracellular signal transduction
GO:0006887	16515	848	3	1	2563	1	3	false	0.3308622707766385	0.8523863558928939	0.0	exocytosis
GO:0002376	16515	2527	3	1	13878	2	1	false	0.3310286575476795	0.8523863558928939	0.0	immune system process
GO:0016020	16515	6329	3	2	10934	2	1	false	0.3350295766107691	0.8523863558928939	0.0	membrane
GO:0012506	16515	733	3	1	3955	2	2	false	0.3363591542933918	0.8523863558928939	0.0	vesicle membrane
GO:0048284	16515	909	3	1	4814	2	1	false	0.3420257471558636	0.8523863558928939	0.0	organelle fusion
GO:0090114	16515	69	3	1	200	1	2	false	0.344999999999988	0.8523863558928939	1.838157867631935E-55	COPII-coated vesicle budding
GO:0044281	16515	1811	3	1	9406	2	1	false	0.34801951495834704	0.8523863558928939	0.0	small molecule metabolic process
GO:0046982	16515	280	3	1	799	1	1	false	0.3504380475594878	0.8523863558928939	5.893370673055447E-224	protein heterodimerization activity
GO:0030659	16515	712	3	1	2028	1	2	false	0.3510848126235035	0.8523863558928939	0.0	cytoplasmic vesicle membrane
GO:0006643	16515	180	3	1	922	2	1	false	0.352512241480628	0.8523863558928939	6.118045286453198E-197	membrane lipid metabolic process
GO:0098588	16515	1881	3	2	3159	2	1	false	0.3544744140042696	0.8523863558928939	0.0	bounding membrane of organelle
GO:0019058	16515	310	3	1	865	1	1	false	0.35838150289030446	0.8523863558928939	2.7186111839671737E-244	viral life cycle
GO:0023051	16515	3308	3	1	9004	1	2	false	0.3673922701004737	0.8523863558928939	0.0	regulation of signaling
GO:0015631	16515	354	3	1	957	1	1	false	0.3699059561127681	0.8523863558928939	5.238274028515363E-273	tubulin binding
GO:1901265	16515	685	3	1	3307	2	2	false	0.371416952545361	0.8523863558928939	0.0	nucleoside phosphate binding
GO:1903900	16515	135	3	1	363	1	2	false	0.37190082644627886	0.8523863558928939	2.0974760944343533E-103	regulation of viral life cycle
GO:0030182	16515	1250	3	1	3328	1	2	false	0.37560096153843164	0.8523863558928939	0.0	neuron differentiation
GO:0048468	16515	1897	3	1	5006	1	3	false	0.3789452656821435	0.8523863558928939	0.0	cell development
GO:0048583	16515	3777	3	1	9953	1	2	false	0.3794835727913067	0.8523863558928939	0.0	regulation of response to stimulus
GO:1901575	16515	1956	3	1	9133	2	2	false	0.3824871266493513	0.8523863558928939	0.0	organic substance catabolic process
GO:0043299	16515	502	3	1	1308	1	2	false	0.38379204892976326	0.8523863558928939	0.0	leukocyte degranulation
GO:0035556	16515	2462	3	1	11378	2	2	false	0.38595850583595853	0.8523863558928939	0.0	intracellular signal transduction
GO:0022008	16515	1450	3	1	3721	1	2	false	0.3896801934959465	0.8523863558928939	0.0	neurogenesis
GO:0010646	16515	3269	3	1	8383	1	2	false	0.3899558630587546	0.8523863558928939	0.0	regulation of cell communication
GO:0030030	16515	1456	3	1	6509	2	1	false	0.397369893868878	0.8523863558928939	0.0	cell projection organization
GO:0097708	16515	2016	3	1	9006	2	2	false	0.39761166070901616	0.8523863558928939	0.0	intracellular vesicle
GO:0044248	16515	2055	3	1	8923	2	2	false	0.40758748859335947	0.8523863558928939	0.0	cellular catabolic process
GO:0006906	16515	890	3	1	2170	1	3	false	0.4101382488476744	0.8523863558928939	0.0	vesicle fusion
GO:0019219	16515	2640	3	1	6350	1	4	false	0.4157480314960086	0.8523863558928939	0.0	regulation of nucleobase-containing compound metabolic process
GO:0045071	16515	58	3	1	137	1	3	false	0.4233576642335825	0.8523863558928939	4.194896562679096E-40	negative regulation of viral genome replication
GO:0070161	16515	776	3	1	1821	1	1	false	0.42613948379970557	0.8523863558928939	0.0	anchoring junction
GO:0002252	16515	1079	3	1	2527	1	1	false	0.42698852394095627	0.8523863558928939	0.0	immune effector process
GO:0009889	16515	2875	3	1	6647	1	2	false	0.4325259515560682	0.8523863558928939	0.0	regulation of biosynthetic process
GO:0009059	16515	3643	3	1	8388	1	2	false	0.43431092036376584	0.8523863558928939	0.0	macromolecule biosynthetic process
GO:0045321	16515	1132	3	1	2605	1	2	false	0.43454894433802654	0.8523863558928939	0.0	leukocyte activation
GO:0031326	16515	2783	3	1	6367	1	3	false	0.4370975341588632	0.8523863558928939	0.0	regulation of cellular biosynthetic process
GO:0009056	16515	2357	3	1	9406	2	1	false	0.43839672506740646	0.8523863558928939	0.0	catabolic process
GO:0005778	16515	57	3	1	130	1	2	false	0.4384615384615363	0.8523863558928939	2.8013616476845474E-38	peroxisomal membrane
GO:0065009	16515	3314	3	1	13061	2	2	false	0.44309929623488353	0.8523863558928939	0.0	regulation of molecular function
GO:0034645	16515	3359	3	1	7536	1	3	false	0.4457271762219222	0.8523863558928939	0.0	cellular macromolecule biosynthetic process
GO:0051252	16515	2375	3	1	5290	1	3	false	0.44896030245695573	0.8523863558928939	0.0	regulation of RNA metabolic process
GO:0016192	16515	2128	3	1	4702	1	1	false	0.45257337303454787	0.8523863558928939	0.0	vesicle-mediated transport
GO:0099503	16515	920	3	1	2016	1	1	false	0.45634920634892834	0.8523863558928939	0.0	secretory vesicle
GO:0008152	16515	9406	3	2	13878	2	1	false	0.4593474426524375	0.8523863558928939	0.0	metabolic process
GO:0044237	16515	8863	3	2	13059	2	2	false	0.4606020948724073	0.8523863558928939	0.0	cellular metabolic process
GO:0051641	16515	2730	3	1	5875	1	1	false	0.46468085106490864	0.8523863558928939	0.0	cellular localization
GO:0048869	16515	3513	3	1	13027	2	2	false	0.4666342097695012	0.8523863558928939	0.0	cellular developmental process
GO:0031982	16515	2029	3	1	7507	2	1	false	0.4675365608661711	0.8523863558928939	0.0	vesicle
GO:0044788	16515	25	3	1	53	1	1	false	0.471698113207542	0.8523863558928939	1.1062728123290935E-15	modulation by host of viral process
GO:0007399	16515	1971	3	1	4127	1	1	false	0.4775866246659873	0.8523863558928939	0.0	nervous system development
GO:0033036	16515	2808	3	1	5875	1	1	false	0.47795744680895536	0.8523863558928939	0.0	macromolecule localization
GO:0090304	16515	3833	3	1	8019	1	2	false	0.4779897742858977	0.8523863558928939	0.0	nucleic acid metabolic process
GO:0010467	16515	3646	3	1	7606	1	1	false	0.47935840126125334	0.8523863558928939	0.0	gene expression
GO:0044403	16515	901	3	1	1871	1	1	false	0.48156066274726167	0.8523863558928939	0.0	symbiotic process
GO:0010468	16515	2644	3	1	5456	1	2	false	0.48460410557359895	0.8523863558928939	0.0	regulation of gene expression
GO:0010556	16515	2677	3	1	5514	1	3	false	0.48549147624212136	0.8523863558928939	0.0	regulation of macromolecule biosynthetic process
GO:0006631	16515	321	3	1	1129	2	2	false	0.48798597893080575	0.8523863558928939	7.325902166768504E-292	fatty acid metabolic process
GO:0006351	16515	2161	3	1	4421	1	3	false	0.4888034381364633	0.8523863558928939	0.0	transcription, DNA-templated
GO:0043168	16515	1438	3	1	2941	1	1	false	0.4889493369593451	0.8523863558928939	0.0	anion binding
GO:0061025	16515	959	3	1	1951	1	1	false	0.49154279856490213	0.8523863558928939	0.0	membrane fusion
GO:0032774	16515	2371	3	1	4657	1	3	false	0.5091260468124964	0.855679827516487	0.0	RNA biosynthetic process
GO:0061024	16515	1951	3	1	6509	2	1	false	0.5096665361329968	0.855679827516487	0.0	membrane organization
GO:0051171	16515	4412	3	1	8635	1	2	false	0.5109438332384818	0.855679827516487	0.0	regulation of nitrogen compound metabolic process
GO:0005765	16515	344	3	1	673	1	2	false	0.5111441307578012	0.855679827516487	9.807028884111846E-202	lysosomal membrane
GO:0016050	16515	1460	3	1	4814	2	1	false	0.5146280616695884	0.855679827516487	0.0	vesicle organization
GO:0005789	16515	960	3	1	3161	2	2	false	0.5152351242787352	0.855679827516487	0.0	endoplasmic reticulum membrane
GO:0048666	16515	1027	3	1	1990	1	2	false	0.5160804020101041	0.855679827516487	0.0	neuron development
GO:0032553	16515	508	3	1	984	1	2	false	0.5162601626016138	0.855679827516487	4.045169191954127E-295	ribonucleotide binding
GO:1902531	16515	1775	3	1	3387	1	2	false	0.5240625922641011	0.8567144998957317	0.0	regulation of intracellular signal transduction
GO:0003700	16515	1187	3	1	2246	1	3	false	0.5284951024046584	0.8567144998957317	0.0	DNA-binding transcription factor activity
GO:0012505	16515	3456	3	1	10934	2	3	false	0.5322708642390094	0.8567144998957317	0.0	endomembrane system
GO:0002274	16515	604	3	1	1132	1	1	false	0.5335689045936902	0.8567144998957317	0.0	myeloid leukocyte activation
GO:0043167	16515	2941	3	1	9221	2	1	false	0.5361888512103605	0.8567144998957317	0.0	ion binding
GO:0018130	16515	3081	3	1	5741	1	2	false	0.5366660860487552	0.8567144998957317	0.0	heterocycle biosynthetic process
GO:0019438	16515	3096	3	1	5759	1	2	false	0.5375933321753205	0.8567144998957317	0.0	aromatic compound biosynthetic process
GO:0009966	16515	2880	3	1	5336	1	4	false	0.539730134934311	0.8567144998957317	0.0	regulation of signal transduction
GO:0006996	16515	4814	3	2	6509	2	1	false	0.5469657491843531	0.860427295324666	0.0	organelle organization
GO:1901362	16515	3230	3	1	5889	1	2	false	0.5484802173548106	0.860427295324666	0.0	organic cyclic compound biosynthetic process
GO:0000139	16515	665	3	1	2012	2	2	false	0.551902409510713	0.860427295324666	0.0	Golgi membrane
GO:0031410	16515	2016	3	1	6076	2	2	false	0.5535415599922018	0.860427295324666	0.0	cytoplasmic vesicle
GO:0048519	16515	4686	3	1	13878	2	2	false	0.5613174994517115	0.8631847933083638	0.0	negative regulation of biological process
GO:0051851	16515	53	3	1	94	1	2	false	0.5638297872340604	0.8631847933083638	1.3151563155862467E-27	modulation by host of symbiont process
GO:0002366	16515	641	3	1	1133	1	2	false	0.5657546337157006	0.8631847933083638	0.0	leukocyte activation involved in immune response
GO:0045069	16515	91	3	1	159	1	2	false	0.5723270440251703	0.8631847933083638	1.1378861968405138E-46	regulation of viral genome replication
GO:0050662	16515	268	3	1	463	1	1	false	0.5788336933046584	0.8631847933083638	3.618276789168254E-136	coenzyme binding
GO:0060255	16515	4602	3	1	7947	1	2	false	0.5790864477184862	0.8631847933083638	0.0	regulation of macromolecule metabolic process
GO:0006355	16515	1873	3	1	3216	1	4	false	0.5824004975125974	0.8631847933083638	0.0	regulation of transcription, DNA-templated
GO:0005911	16515	453	3	1	776	1	1	false	0.5837628865982845	0.8631847933083638	4.8883159172596333E-228	cell-cell junction
GO:0033365	16515	1178	3	1	2012	1	1	false	0.5854870775346548	0.8631847933083638	0.0	protein localization to organelle
GO:0048522	16515	4621	3	1	12886	2	3	false	0.5886318945909153	0.8631847933083638	0.0	positive regulation of cellular process
GO:0007165	16515	4610	3	1	12851	2	5	false	0.5887867740014167	0.8631847933083638	0.0	signal transduction
GO:0005488	16515	9221	3	2	11969	2	1	false	0.5935119881858022	0.8631847933083638	0.0	binding
GO:0031175	16515	915	3	1	1533	1	2	false	0.5968688845399999	0.8631847933083638	0.0	neuron projection development
GO:0070727	16515	2015	3	1	3370	1	2	false	0.5979228486657159	0.8631847933083638	0.0	cellular macromolecule localization
GO:0023052	16515	5095	3	1	13878	2	1	false	0.599489557351409	0.8631847933083638	0.0	signaling
GO:0032787	16515	558	3	1	923	1	1	false	0.604550379198336	0.8631847933083638	3.5374141163475025E-268	monocarboxylic acid metabolic process
GO:0034654	16515	3033	3	1	4963	1	5	false	0.6111223050563478	0.8631847933083638	0.0	nucleobase-containing compound biosynthetic process
GO:0000166	16515	685	3	1	1120	1	2	false	0.61160714285689	0.8631847933083638	4.9E-324	nucleotide binding
GO:0001067	16515	1507	3	1	2455	1	1	false	0.6138492871691265	0.8631847933083638	0.0	regulatory region nucleic acid binding
GO:0032502	16515	5265	3	1	13878	2	1	false	0.6148445949070811	0.8631847933083638	0.0	developmental process
GO:0048518	16515	5275	3	1	13878	2	2	false	0.6157384858932995	0.8631847933083638	0.0	positive regulation of biological process
GO:2000112	16515	2359	3	1	3737	1	3	false	0.6312550173929603	0.8787443351383549	0.0	regulation of cellular macromolecule biosynthetic process
GO:0044271	16515	3707	3	1	5830	1	2	false	0.6358490566033003	0.8787443351383549	0.0	cellular nitrogen compound biosynthetic process
GO:0007154	16515	5113	3	1	12841	2	1	false	0.637828596625818	0.8787443351383549	0.0	cell communication
GO:0002443	16515	689	3	1	1079	1	1	false	0.6385542168672046	0.8787443351383549	1.0361788699599989E-305	leukocyte mediated immunity
GO:0043227	16515	7507	3	2	9283	2	1	false	0.6539507789273495	0.8916823800552851	0.0	membrane-bounded organelle
GO:0005575	16515	11845	3	2	14589	2	1	false	0.6591923897048987	0.8916823800552851	0.0	cellular_component
GO:0043231	16515	7335	3	2	9029	2	2	false	0.6599481570113728	0.8916823800552851	0.0	intracellular membrane-bounded organelle
GO:0045296	16515	313	3	1	471	1	1	false	0.6645435244160343	0.8916823800552851	8.133887693569898E-130	cadherin binding
GO:0031323	16515	4758	3	1	11275	2	3	false	0.6659325087964487	0.8916823800552851	0.0	regulation of cellular metabolic process
GO:0051179	16515	5875	3	1	13878	2	1	false	0.6674714852900016	0.8916823800552851	0.0	localization
GO:2001141	16515	2128	3	1	3182	1	4	false	0.6687617850414639	0.8916823800552851	0.0	regulation of RNA biosynthetic process
GO:0003674	16515	11969	3	2	14589	2	1	false	0.6730667995212539	0.8917986147266938	0.0	molecular_function
GO:0019222	16515	5105	3	1	11880	2	2	false	0.6747942851431983	0.8917986147266938	0.0	regulation of metabolic process
GO:0032501	16515	6028	3	1	13878	2	1	false	0.6800651759953393	0.8921247496639824	0.0	multicellular organismal process
GO:0005773	16515	3678	3	1	8452	2	2	false	0.6809885589101732	0.8921247496639824	0.0	vacuole
GO:0007275	16515	4343	3	1	6284	1	2	false	0.6911203055396322	0.9014612680951725	0.0	multicellular organism development
GO:0051716	16515	5952	3	1	13037	2	2	false	0.7046775995641958	0.9124221249896655	0.0	cellular response to stimulus
GO:0005634	16515	3375	3	1	7335	2	1	false	0.7085663712699258	0.9124221249896655	0.0	nucleus
GO:0002275	16515	511	3	1	720	1	2	false	0.7097222222221098	0.9124221249896655	1.3157014001705533E-187	myeloid cell activation involved in immune response
GO:0043229	16515	9004	3	2	10673	2	2	false	0.711689257491939	0.9124221249896655	0.0	intracellular organelle
GO:0043226	16515	9283	3	2	10934	2	1	false	0.7207945543817764	0.920163260912906	0.0	organelle
GO:0017076	16515	509	3	1	685	1	1	false	0.7430656934307991	0.9355687800411863	8.692066618454418E-169	purine nucleotide binding
GO:0006139	16515	4384	3	1	8848	2	5	false	0.7454870225968521	0.9355687800411863	0.0	nucleobase-containing compound metabolic process
GO:0008017	16515	265	3	1	354	1	1	false	0.748587570621612	0.9355687800411863	4.169266417251734E-86	microtubule binding
GO:0002444	16515	519	3	1	689	1	1	false	0.7532656023224126	0.9355687800411863	1.8541720097934E-166	myeloid leukocyte mediated immunity
GO:0009058	16515	4757	3	1	9406	2	1	false	0.7557346352079608	0.9355687800411863	0.0	biosynthetic process
GO:0046483	16515	4528	3	1	8863	2	1	false	0.7607976104526049	0.9355687800411863	0.0	heterocycle metabolic process
GO:0071944	16515	5612	3	1	10934	2	1	false	0.7631083725987806	0.9355687800411863	0.0	cell periphery
GO:0080090	16515	4581	3	1	8908	2	2	false	0.7640816350638184	0.9355687800411863	0.0	regulation of primary metabolic process
GO:0006725	16515	4570	3	1	8863	2	1	false	0.7654107500091167	0.9355687800411863	0.0	cellular aromatic compound metabolic process
GO:0044249	16515	4600	3	1	8896	2	2	false	0.7668224610890515	0.9355687800411863	0.0	cellular biosynthetic process
GO:1901576	16515	4681	3	1	9027	2	2	false	0.7682387998548343	0.9355687800411863	0.0	organic substance biosynthetic process
GO:0050896	16515	7281	3	1	13878	2	1	false	0.7740539987858934	0.9355687800411863	0.0	response to stimulus
GO:0003677	16515	1911	3	1	2455	1	1	false	0.778411405295452	0.9355687800411863	0.0	DNA binding
GO:1901360	16515	4777	3	1	8995	2	1	false	0.7801349871535947	0.9355687800411863	0.0	organic cyclic compound metabolic process
GO:0043565	16515	1505	3	1	1911	1	1	false	0.7875457875451017	0.9355687800411863	0.0	sequence-specific DNA binding
GO:0044212	16515	1506	3	1	1912	1	2	false	0.7876569037650526	0.9355687800411863	0.0	transcription regulatory region DNA binding
GO:0005622	16515	10525	3	2	11845	2	1	false	0.7895315334192725	0.9355687800411863	0.0	intracellular
GO:0036230	16515	479	3	1	604	1	1	false	0.7930463576161212	0.9355687800411863	4.42232868641949E-133	granulocyte activation
GO:0034613	16515	2012	3	1	2533	1	2	false	0.7943150414545266	0.9355687800411863	0.0	cellular protein localization
GO:0034641	16515	5039	3	1	9147	2	2	false	0.798328159552171	0.9355687800411863	0.0	cellular nitrogen compound metabolic process
GO:0003690	16515	1527	3	1	1911	1	1	false	0.7990580847709637	0.9355687800411863	0.0	double-stranded DNA binding
GO:0005923	16515	109	3	1	136	1	2	false	0.8014705882352829	0.9355687800411863	4.2967516406471906E-29	bicellular tight junction
GO:0051092	16515	422	3	1	522	1	1	false	0.8084291187740568	0.9400338590396009	4.084519624344724E-110	positive regulation of NF-kappaB transcription factor activity
GO:0051234	16515	4792	3	1	5875	1	1	false	0.8156595744665065	0.9447794298839843	0.0	establishment of localization
GO:0110165	16515	10934	3	2	11845	2	1	false	0.8520889902826382	0.9691848906554674	0.0	cellular anatomical entity
GO:0009987	16515	12841	3	2	13878	2	1	false	0.8561333170471993	0.9691848906554674	0.0	cellular process
GO:0044238	16515	8708	3	2	9406	2	1	false	0.8570836107254336	0.9691848906554674	0.0	primary metabolic process
GO:0048731	16515	4127	3	1	4812	1	2	false	0.8576475477984249	0.9691848906554674	0.0	system development
GO:0016070	16515	3298	3	1	3833	1	1	false	0.8604226454472057	0.9691848906554674	0.0	RNA metabolic process
GO:0050794	16515	8239	3	1	12995	2	2	false	0.8660714333304281	0.9691848906554674	0.0	regulation of cellular process
GO:0005515	16515	5904	3	1	9221	2	1	false	0.870624795196218	0.9691848906554674	0.0	protein binding
GO:0050789	16515	8917	3	1	13878	2	2	false	0.8722301361263364	0.9691848906554674	0.0	regulation of biological process
GO:0045055	16515	744	3	1	848	1	1	false	0.877358490565866	0.9691848906554674	2.0969965795055626E-136	regulated exocytosis
GO:0051817	16515	79	3	1	90	1	1	false	0.8777777777778004	0.9691848906554674	2.403574918861468E-14	modulation of process of other organism involved in symbiotic interaction
GO:0098852	16515	344	3	1	390	1	1	false	0.8820512820514228	0.9691848906554674	5.6465436715168856E-61	lytic vacuole membrane
GO:0002283	16515	465	3	1	521	1	2	false	0.8925143953935475	0.9691848906554674	1.0986135721444786E-76	neutrophil activation involved in immune response
GO:1901564	16515	6170	3	1	9003	2	2	false	0.9010049305309522	0.9691848906554674	0.0	organonitrogen compound metabolic process
GO:0008104	16515	2531	3	1	2808	1	1	false	0.9013532763532341	0.9691848906554674	0.0	protein localization
GO:1903506	16515	2128	3	1	2359	1	2	false	0.9020771513364592	0.9691848906554674	0.0	regulation of nucleic acid-templated transcription
GO:0032940	16515	1368	3	1	1513	1	2	false	0.9041639127564974	0.9691848906554674	8.433213512315943E-207	secretion by cell
GO:0065007	16515	9584	3	1	13878	2	1	false	0.9042804921127321	0.9691848906554674	0.0	biological regulation
GO:0043312	16515	464	3	1	513	1	3	false	0.9044834307991875	0.9691848906554674	1.0396254784149285E-69	neutrophil degranulation
GO:0008150	16515	13878	3	2	14589	2	1	false	0.904901259129079	0.9691848906554674	0.0	biological_process
GO:0090174	16515	890	3	1	977	1	2	false	0.9109518935511326	0.9691848906554674	8.266259420119767E-127	organelle membrane fusion
GO:0048856	16515	4812	3	1	5265	1	1	false	0.9139601139625344	0.9691848906554674	0.0	anatomical structure development
GO:0071704	16515	8995	3	2	9406	2	1	false	0.9145138279251911	0.9691848906554674	0.0	organic substance metabolic process
GO:0002446	16515	475	3	1	519	1	1	false	0.9152215799612768	0.9691848906554674	5.914689965897923E-65	neutrophil mediated immunity
GO:0000976	16515	1415	3	1	1543	1	2	false	0.9170447180812652	0.9691848906554674	6.742013886341853E-191	transcription regulatory region sequence-specific DNA binding
GO:0019752	16515	923	3	1	1006	1	1	false	0.9174950298205091	0.9691848906554674	7.788489199683524E-124	carboxylic acid metabolic process
GO:0044260	16515	6589	3	1	9167	2	2	false	0.9209339127697014	0.9694041187049489	0.0	cellular macromolecule metabolic process
GO:1990837	16515	1457	3	1	1567	1	2	false	0.9298021697513784	0.9753169612776698	2.7858462114274706E-172	sequence-specific double-stranded DNA binding
GO:0003676	16515	2455	3	1	3307	2	2	false	0.9336818945910655	0.9759741058443193	0.0	nucleic acid binding
GO:0032555	16515	492	3	1	525	1	2	false	0.9371428571429744	0.9761904761905983	4.163968031458112E-53	purine ribonucleotide binding
GO:0030154	16515	3328	3	1	3513	1	1	false	0.9473384571602879	0.9822773080046622	6.4067112836E-314	cell differentiation
GO:0048699	16515	1380	3	1	1450	1	1	false	0.9517241379311188	0.9822773080046622	3.2946673344839256E-121	generation of neurons
GO:0099500	16515	848	3	1	890	1	2	false	0.9528089887645222	0.9822773080046622	5.0133519213091185E-73	vesicle fusion to plasma membrane
GO:0016032	16515	865	3	1	901	1	1	false	0.9600443951157176	0.9863469812832715	3.222404924236653E-65	viral process
GO:0043170	16515	7606	3	1	8995	2	1	false	0.9761692527317063	0.9938681823870101	0.0	macromolecule metabolic process
GO:0006810	16515	4702	3	1	4792	1	1	false	0.9812186978288634	0.9938681823870101	1.9528703698435357E-193	transport
GO:0005886	16515	5537	3	1	6400	2	2	false	0.9818353942035054	0.9938681823870101	0.0	plasma membrane
GO:0120036	16515	1437	3	1	1456	1	1	false	0.9869505494513129	0.9938681823870101	1.0870553178834464E-43	plasma membrane bounded cell projection organization
GO:0006807	16515	8339	3	1	9406	2	1	false	0.9871424610304683	0.9938681823870101	0.0	nitrogen compound metabolic process
GO:0043436	16515	1006	3	1	1019	1	1	false	0.9872423945044301	0.9938681823870101	5.264971687837605E-30	oxoacid metabolic process
GO:0042119	16515	475	3	1	479	1	1	false	0.9916492693109207	0.9949388443690911	4.616602686116495E-10	neutrophil activation
GO:0097659	16515	2359	3	1	2371	1	1	false	0.9949388443690911	0.9949388443690911	1.5605119001577283E-32	nucleic acid-templated transcription
GO:0000000	16515	14589	3	2	0	0	0	true	1.0	1.0	1.0	Gene Ontology
GO:0035890	16515	33	3	1	33	1	1	true	1.0	1.0	1.0	exit from host
GO:0035891	16515	33	3	1	33	1	1	true	1.0	1.0	1.0	exit from host cell
GO:0005764	16515	673	3	1	673	1	1	true	1.0	1.0	1.0	lysosome
GO:0005777	16515	130	3	1	130	1	1	true	1.0	1.0	1.0	peroxisome
