## Supplementary File S3 for "PIGNON: A protein-protein interaction-guided functional enrichment analysis for quantitative proteomics": table-mcl2_cluster1003-Parent-Child-Union-Benjamini-Hochberg.txt

ID	Pop.total	Pop.term	Study.total	Study.term	Pop.family	Study.family	nparents	is.trivial	p	p.adjusted	p.min	name
GO:0031163	16515	22	3	1	2668	1	1	false	0.008245877061483381	0.6414746543760158	5.156818059044928E-55	metallo-sulfur cluster assembly
GO:1904724	16515	54	3	1	4039	1	2	false	0.013369645951980643	0.6414746543760158	6.012879368895791E-124	tertiary granule lumen
GO:0051540	16515	67	3	1	9221	2	1	false	0.014480033668410388	0.6414746543760158	1.06220257712954E-171	metal cluster binding
GO:0031616	16515	15	3	1	619	1	2	false	0.024232633279481476	0.6414746543760158	2.0672386691959975E-30	spindle pole centrosome
GO:1904813	16515	124	3	1	3948	1	2	false	0.031408308004040375	0.6414746543760158	1.1881592880031859E-238	ficolin-1-rich granule lumen
GO:0051188	16515	194	3	1	4716	1	2	false	0.04113655640365881	0.6414746543760158	0.0	cofactor biosynthetic process
GO:0000922	16515	159	3	1	10934	3	2	false	0.04299794752151688	0.6414746543760158	0.0	spindle pole
GO:0043484	16515	135	3	1	3083	1	3	false	0.04378851767764499	0.6414746543760158	5.14627599898574E-240	regulation of RNA splicing
GO:0050684	16515	136	3	1	2877	1	3	false	0.04727146332994342	0.6414746543760158	3.5940656381364854E-237	regulation of mRNA processing
GO:0016226	16515	22	3	1	425	1	3	false	0.05176470588235712	0.6414746543760158	2.926484475075217E-37	iron-sulfur cluster assembly
GO:0005681	16515	189	3	1	3649	1	2	false	0.05179501233216048	0.6414746543760158	4.05E-322	spliceosomal complex
GO:0060205	16515	311	3	1	5414	1	3	false	0.057443664573323054	0.6414746543760158	0.0	cytoplasmic vesicle lumen
GO:0031983	16515	312	3	1	5425	1	2	false	0.05751152073716004	0.6414746543760158	0.0	vesicle lumen
GO:0006790	16515	325	3	1	8863	2	1	false	0.07199794723744472	0.7456930249592489	0.0	sulfur compound metabolic process
GO:0005819	16515	351	3	1	4526	1	2	false	0.07755192222735038	0.7496685815310538	0.0	spindle
GO:0051186	16515	395	3	1	8863	2	1	false	0.0871531650082741	0.789825557887484	0.0	cofactor metabolic process
GO:0048037	16515	463	3	1	9221	2	1	false	0.09790692799977299	0.8350885035274755	0.0	cofactor binding
GO:1903311	16515	306	3	1	2778	1	2	false	0.11015118790509522	0.8873290136799337	0.0	regulation of mRNA metabolic process
GO:0005814	16515	610	3	1	4526	1	2	false	0.13477684489653016	0.9977979631156778	0.0	centriole
GO:0051536	16515	67	3	1	463	1	2	false	0.14470842332615172	0.9977979631156778	1.4094328437419698E-82	iron-sulfur cluster binding
GO:0035580	16515	59	3	1	397	1	2	false	0.1486146095717875	0.9977979631156778	6.088222976846047E-72	specific granule lumen
GO:0101002	16515	124	3	1	775	1	1	false	0.16000000000001335	0.9977979631156778	2.66032229604069E-147	ficolin-1-rich granule
GO:0140029	16515	848	3	1	12841	3	2	false	0.18533363143137765	0.9977979631156778	0.0	exocytic process
GO:0048284	16515	909	3	1	4814	1	1	false	0.18882426256798787	0.9977979631156778	0.0	organelle fusion
GO:0005929	16515	647	3	1	9587	3	3	false	0.18912383078214706	0.9977979631156778	0.0	cilium
GO:0005815	16515	738	3	1	10934	3	2	false	0.18914416649444402	0.9977979631156778	0.0	microtubule organizing center
GO:0042581	16515	148	3	1	775	1	1	false	0.19096774193550223	0.9977979631156778	2.0659595098779544E-163	specific granule
GO:0070820	16515	152	3	1	775	1	1	false	0.1961290322580852	0.9977979631156778	6.923303769481057E-166	tertiary granule
GO:0006955	16515	1668	3	1	7504	1	2	false	0.2222814498935122	0.9977979631156778	0.0	immune response
GO:0030141	16515	775	3	1	3456	1	2	false	0.2242476851854247	0.9977979631156778	0.0	secretory granule
GO:0006396	16515	873	3	1	3891	1	2	false	0.22436391673078562	0.9977979631156778	0.0	RNA processing
GO:0016071	16515	809	3	1	3298	1	1	false	0.24530018192865943	0.9977979631156778	0.0	mRNA metabolic process
GO:0048024	16515	100	3	1	388	1	3	false	0.25773195876290816	0.9977979631156778	1.4896750973755215E-95	regulation of mRNA splicing, via spliceosome
GO:0030990	16515	647	3	1	4639	2	1	false	0.2595135027546012	0.9977979631156778	0.0	intraciliary transport particle
GO:0001775	16515	1263	3	1	12841	3	1	false	0.26701847533669537	0.9977979631156778	0.0	cell activation
GO:1990904	16515	673	3	1	4639	2	1	false	0.26912890792751	0.9977979631156778	0.0	ribonucleoprotein complex
GO:0140352	16515	1405	3	1	13247	3	2	false	0.285650260667462	0.9977979631156778	0.0	export from cell
GO:0016050	16515	1460	3	1	4814	1	1	false	0.3032820938934419	0.9977979631156778	0.0	vesicle organization
GO:0002263	16515	642	3	1	2060	1	3	false	0.311650485436776	0.9977979631156778	0.0	cell activation involved in immune response
GO:0046903	16515	1477	3	1	4702	1	1	false	0.3141216503625501	0.9977979631156778	0.0	secretion
GO:0006887	16515	848	3	1	2563	1	3	false	0.3308622707766385	0.9977979631156778	0.0	exocytosis
GO:0031410	16515	2016	3	1	6076	1	2	false	0.33179723502221276	0.9977979631156778	0.0	cytoplasmic vesicle
GO:0032991	16515	4639	3	2	11845	3	1	false	0.3399945428697429	0.9977979631156778	0.0	protein-containing complex
GO:0043299	16515	502	3	1	1308	1	2	false	0.38379204892976326	0.9977979631156778	0.0	leukocyte degranulation
GO:0034774	16515	308	3	1	777	1	2	false	0.3963963963963512	0.9977979631156778	8.520039418807577E-226	secretory granule lumen
GO:0006906	16515	890	3	1	2170	1	3	false	0.4101382488476744	0.9977979631156778	0.0	vesicle fusion
GO:0019219	16515	2640	3	1	6350	1	4	false	0.4157480314960086	0.9977979631156778	0.0	regulation of nucleobase-containing compound metabolic process
GO:0002252	16515	1079	3	1	2527	1	1	false	0.42698852394095627	0.9977979631156778	0.0	immune effector process
GO:0045321	16515	1132	3	1	2605	1	2	false	0.43454894433802654	0.9977979631156778	0.0	leukocyte activation
GO:0006397	16515	491	3	1	1129	1	2	false	0.4348981399469916	0.9977979631156778	0.0	mRNA processing
GO:0005856	16515	1977	3	1	4526	1	1	false	0.43680954485362317	0.9977979631156778	0.0	cytoskeleton
GO:0042995	16515	1906	3	1	10934	3	1	false	0.4371245834475337	0.9977979631156778	0.0	cell projection
GO:0051252	16515	2375	3	1	5290	1	3	false	0.44896030245695573	0.9977979631156778	0.0	regulation of RNA metabolic process
GO:0016192	16515	2128	3	1	4702	1	1	false	0.45257337303454787	0.9977979631156778	0.0	vesicle-mediated transport
GO:0002376	16515	2527	3	1	13878	3	1	false	0.45285703621140705	0.9977979631156778	0.0	immune system process
GO:0099503	16515	920	3	1	2016	1	1	false	0.45634920634892834	0.9977979631156778	0.0	secretory vesicle
GO:0031982	16515	2029	3	1	7507	2	1	false	0.4675365608661711	0.9977979631156778	0.0	vesicle
GO:0071840	16515	6683	3	2	13878	3	1	false	0.47234086918273366	0.9977979631156778	0.0	cellular component organization or biogenesis
GO:0090304	16515	3833	3	1	8019	1	2	false	0.4779897742858977	0.9977979631156778	0.0	nucleic acid metabolic process
GO:0010467	16515	3646	3	1	7606	1	1	false	0.47935840126125334	0.9977979631156778	0.0	gene expression
GO:0008380	16515	423	3	1	873	1	1	false	0.48453608247440444	0.9977979631156778	8.925974126670274E-262	RNA splicing
GO:0010468	16515	2644	3	1	5456	1	2	false	0.48460410557359895	0.9977979631156778	0.0	regulation of gene expression
GO:0061025	16515	959	3	1	1951	1	1	false	0.49154279856490213	0.9977979631156778	0.0	membrane fusion
GO:0006139	16515	4384	3	1	8848	1	5	false	0.49547920433637904	0.9977979631156778	0.0	nucleobase-containing compound metabolic process
GO:0016043	16515	6509	3	2	12854	3	2	false	0.5095692309747943	0.9977979631156778	0.0	cellular component organization
GO:0061024	16515	1951	3	1	6509	2	1	false	0.5096665361329968	0.9977979631156778	0.0	membrane organization
GO:0051171	16515	4412	3	1	8635	1	2	false	0.5109438332384818	0.9977979631156778	0.0	regulation of nitrogen compound metabolic process
GO:0080090	16515	4581	3	1	8908	1	2	false	0.5142568477784497	0.9977979631156778	0.0	regulation of primary metabolic process
GO:0071944	16515	5612	3	2	10934	3	1	false	0.5198892337374575	0.9977979631156778	0.0	cell periphery
GO:1901360	16515	4777	3	1	8995	1	1	false	0.5310728182328325	0.9977979631156778	0.0	organic cyclic compound metabolic process
GO:0097708	16515	2016	3	1	9006	3	2	false	0.5324867042445691	0.9977979631156778	0.0	intracellular vesicle
GO:0002274	16515	604	3	1	1132	1	1	false	0.5335689045936902	0.9977979631156778	0.0	myeloid leukocyte activation
GO:0005575	16515	11845	3	3	14589	3	1	false	0.5351899274240102	0.9977979631156778	0.0	cellular_component
GO:0043167	16515	2941	3	1	9221	2	1	false	0.5361888512103605	0.9977979631156778	0.0	ion binding
GO:0046914	16515	976	3	1	1729	1	1	false	0.564488143435167	0.9977979631156778	0.0	transition metal ion binding
GO:0002366	16515	641	3	1	1133	1	2	false	0.5657546337157006	0.9977979631156778	0.0	leukocyte activation involved in immune response
GO:0060255	16515	4602	3	1	7947	1	2	false	0.5790864477184862	0.9977979631156778	0.0	regulation of macromolecule metabolic process
GO:0005488	16515	9221	3	2	11969	2	1	false	0.5935119881858022	0.9977979631156778	0.0	binding
GO:0043229	16515	9004	3	3	10673	3	2	false	0.600377349441901	0.9977979631156778	0.0	intracellular organelle
GO:0015630	16515	1194	3	1	1977	1	1	false	0.6039453717746771	0.9977979631156778	0.0	microtubule cytoskeleton
GO:0043226	16515	9283	3	3	10934	3	1	false	0.6119369062555766	0.9977979631156778	0.0	organelle
GO:0051539	16515	41	3	1	67	1	1	false	0.6119402985074662	0.9977979631156778	3.699124593836133E-19	4 iron, 4 sulfur cluster binding
GO:0098590	16515	2390	3	1	6329	2	2	false	0.6126887369938022	0.9977979631156778	0.0	plasma membrane region
GO:0016020	16515	6329	3	2	10934	3	1	false	0.6172855591010364	0.9977979631156778	0.0	membrane
GO:0043169	16515	1836	3	1	2941	1	1	false	0.6242774566465132	0.9977979631156778	0.0	cation binding
GO:0002443	16515	689	3	1	1079	1	1	false	0.6385542168672046	0.9977979631156778	1.0361788699599989E-305	leukocyte mediated immunity
GO:0022607	16515	2668	3	1	6683	2	2	false	0.6391015761751991	0.9977979631156778	0.0	cellular component assembly
GO:0031323	16515	4758	3	1	11275	2	3	false	0.6659325087964487	0.9977979631156778	0.0	regulation of cellular metabolic process
GO:0019222	16515	5105	3	1	11880	2	2	false	0.6747942851431983	0.9977979631156778	0.0	regulation of metabolic process
GO:0044085	16515	2890	3	1	6683	2	1	false	0.6779129683640159	0.9977979631156778	0.0	cellular component biogenesis
GO:0000398	16515	333	3	1	491	1	2	false	0.6782077393074075	0.9977979631156778	2.8516796959002448E-133	mRNA splicing, via spliceosome
GO:0012505	16515	3456	3	1	10934	3	3	false	0.680136935697461	0.9977979631156778	0.0	endomembrane system
GO:0005773	16515	3678	3	1	8452	2	2	false	0.6809885589101732	0.9977979631156778	0.0	vacuole
GO:0005622	16515	10525	3	3	11845	3	1	false	0.7015317340347604	0.9977979631156778	0.0	intracellular
GO:0005634	16515	3375	3	1	7335	2	1	false	0.7085663712699258	0.9977979631156778	0.0	nucleus
GO:0002275	16515	511	3	1	720	1	2	false	0.7097222222221098	0.9977979631156778	1.3157014001705533E-187	myeloid cell activation involved in immune response
GO:0031974	16515	3948	3	1	10934	3	1	false	0.7392158562699492	0.9977979631156778	0.0	membrane-enclosed lumen
GO:0005886	16515	5537	3	2	6400	2	2	false	0.7484771057987615	0.9977979631156778	0.0	plasma membrane
GO:0002444	16515	519	3	1	689	1	1	false	0.7532656023224126	0.9977979631156778	1.8541720097934E-166	myeloid leukocyte mediated immunity
GO:0008152	16515	9406	3	2	13878	3	1	false	0.7554272586716739	0.9977979631156778	0.0	metabolic process
GO:0009058	16515	4757	3	1	9406	2	1	false	0.7557346352079608	0.9977979631156778	0.0	biosynthetic process
GO:0008270	16515	738	3	1	976	1	1	false	0.7561475409839682	0.9977979631156778	1.1877757905648653E-234	zinc ion binding
GO:0044237	16515	8863	3	2	13059	3	2	false	0.7566404482605247	0.9977979631156778	0.0	cellular metabolic process
GO:0005813	16515	560	3	1	738	1	2	false	0.7588075880755463	0.9977979631156778	2.5063700121632144E-176	centrosome
GO:0046483	16515	4528	3	1	8863	2	1	false	0.7607976104526049	0.9977979631156778	0.0	heterocycle metabolic process
GO:0006725	16515	4570	3	1	8863	2	1	false	0.7654107500091167	0.9977979631156778	0.0	cellular aromatic compound metabolic process
GO:0044249	16515	4600	3	1	8896	2	2	false	0.7668224610890515	0.9977979631156778	0.0	cellular biosynthetic process
GO:0110165	16515	10934	3	3	11845	3	1	false	0.786543683336195	0.9977979631156778	0.0	cellular anatomical entity
GO:0009987	16515	12841	3	3	13878	3	1	false	0.7921516040267216	0.9977979631156778	0.0	cellular process
GO:0036230	16515	479	3	1	604	1	1	false	0.7930463576161212	0.9977979631156778	4.42232868641949E-133	granulocyte activation
GO:0000375	16515	336	3	1	423	1	1	false	0.794326241134673	0.9977979631156778	9.236000318294528E-93	RNA splicing, via transesterification reactions
GO:0120025	16515	1906	3	1	2390	1	2	false	0.797489539750139	0.9977979631156778	0.0	plasma membrane bounded cell projection
GO:0034641	16515	5039	3	1	9147	2	2	false	0.798328159552171	0.9977979631156778	0.0	cellular nitrogen compound metabolic process
GO:0051179	16515	5875	3	1	13878	3	1	false	0.808261700330652	0.9977979631156778	0.0	localization
GO:0043233	16515	3948	3	1	9283	3	2	false	0.8102270399990588	0.9977979631156778	0.0	organelle lumen
GO:0051234	16515	4792	3	1	5875	1	1	false	0.8156595744665065	0.9977979631156778	0.0	establishment of localization
GO:0070013	16515	3948	3	1	9004	3	2	false	0.8229884040575683	0.9977979631156778	0.0	intracellular organelle lumen
GO:0043170	16515	7606	3	1	8995	1	1	false	0.8455808782695051	0.9977979631156778	0.0	macromolecule metabolic process
GO:0016070	16515	3298	3	1	3833	1	1	false	0.8604226454472057	0.9977979631156778	0.0	RNA metabolic process
GO:0008150	16515	13878	3	3	14589	3	1	false	0.8607945342954457	0.9977979631156778	0.0	biological_process
GO:0043228	16515	4536	3	1	9283	3	1	false	0.8663224445147041	0.9977979631156778	0.0	non-membrane-bounded organelle
GO:0043232	16515	4526	3	1	9010	3	2	false	0.8767813519064571	0.9977979631156778	0.0	intracellular non-membrane-bounded organelle
GO:0045055	16515	744	3	1	848	1	1	false	0.877358490565866	0.9977979631156778	2.0969965795055626E-136	regulated exocytosis
GO:0005737	16515	6076	3	1	11683	3	2	false	0.889488451606321	0.9977979631156778	0.0	cytoplasm
GO:0002283	16515	465	3	1	521	1	2	false	0.8925143953935475	0.9977979631156778	1.0986135721444786E-76	neutrophil activation involved in immune response
GO:0050896	16515	7281	3	1	13878	3	1	false	0.8926121448533996	0.9977979631156778	0.0	response to stimulus
GO:0032940	16515	1368	3	1	1513	1	2	false	0.9041639127564974	0.9977979631156778	8.433213512315943E-207	secretion by cell
GO:0043227	16515	7507	3	2	9283	3	1	false	0.9042291074219019	0.9977979631156778	0.0	membrane-bounded organelle
GO:0043312	16515	464	3	1	513	1	3	false	0.9044834307991875	0.9977979631156778	1.0396254784149285E-69	neutrophil degranulation
GO:0043231	16515	7335	3	2	9029	3	2	false	0.9076389021005773	0.9977979631156778	0.0	intracellular membrane-bounded organelle
GO:0090174	16515	890	3	1	977	1	2	false	0.9109518935511326	0.9977979631156778	8.266259420119767E-127	organelle membrane fusion
GO:0003674	16515	11969	3	2	14589	3	1	false	0.9148485249957446	0.9977979631156778	0.0	molecular_function
GO:0002446	16515	475	3	1	519	1	1	false	0.9152215799612768	0.9977979631156778	5.914689965897923E-65	neutrophil mediated immunity
GO:0006996	16515	4814	3	1	6509	2	1	false	0.9322169209555884	0.998095145087133	0.0	organelle organization
GO:0046872	16515	1729	3	1	1836	1	1	false	0.9417211328980686	0.998095145087133	1.6689959932889248E-176	metal ion binding
GO:0050794	16515	8239	3	1	12995	3	2	false	0.9509969671442356	0.998095145087133	0.0	regulation of cellular process
GO:0099500	16515	848	3	1	890	1	2	false	0.9528089887645222	0.998095145087133	5.0133519213091185E-73	vesicle fusion to plasma membrane
GO:0050789	16515	8917	3	1	13878	3	2	false	0.9543376509749695	0.998095145087133	0.0	regulation of biological process
GO:0065007	16515	9584	3	1	13878	3	1	false	0.970392899401802	0.998095145087133	0.0	biological regulation
GO:0006810	16515	4702	3	1	4792	1	1	false	0.9812186978288634	0.998095145087133	1.9528703698435357E-193	transport
GO:0006807	16515	8339	3	1	9406	2	1	false	0.9871424610304683	0.998095145087133	0.0	nitrogen compound metabolic process
GO:0000377	16515	333	3	1	336	1	1	false	0.9910714285714112	0.998095145087133	1.5959552111131003E-7	RNA splicing, via transesterification reactions with bulged adenosine as nucleophile
GO:0042119	16515	475	3	1	479	1	1	false	0.9916492693109207	0.998095145087133	4.616602686116495E-10	neutrophil activation
GO:0044238	16515	8708	3	1	9406	2	1	false	0.9945004845709263	0.998095145087133	0.0	primary metabolic process
GO:0071704	16515	8995	3	1	9406	2	1	false	0.998095145087133	0.998095145087133	0.0	organic substance metabolic process
GO:0000000	16515	14589	3	3	0	0	0	true	1.0	1.0	1.0	Gene Ontology
