## Supplementary File S3 for "PIGNON: A protein-protein interaction-guided functional enrichment analysis for quantitative proteomics": table-mcl2_cluster1005-Parent-Child-Union-Benjamini-Hochberg.txt

ID	Pop.total	Pop.term	Study.total	Study.term	Pop.family	Study.family	nparents	is.trivial	p	p.adjusted	p.min	name
GO:0000827	16515	2	3	1	1446	1	2	false	0.0013831258644525632	0.09958506224058455	9.571805290336847E-7	inositol-1,3,4,5,6-pentakisphosphate kinase activity
GO:0000829	16515	2	3	1	1446	1	2	false	0.0013831258644525632	0.09958506224058455	9.571805290336847E-7	inositol heptakisphosphate kinase activity
GO:0000828	16515	5	3	1	1446	1	2	false	0.0034578146611314083	0.1659751037343076	1.9113768483321796E-14	inositol hexakisphosphate kinase activity
GO:0043647	16515	63	3	1	3012	1	3	false	0.020916334661360038	0.6375314678895256	2.5878643114176036E-132	inositol phosphate metabolic process
GO:0006020	16515	8	3	1	316	1	2	false	0.025316455696202153	0.6375314678895256	4.4341843528323666E-16	inositol metabolic process
GO:1904724	16515	54	3	1	4039	2	2	false	0.026563811162063567	0.6375314678895256	6.012879368895791E-124	tertiary granule lumen
GO:0016776	16515	54	3	1	1632	1	1	false	0.0330882352940927	0.6806722689070499	1.825855641897734E-102	phosphotransferase activity, phosphate group as acceptor
GO:0032958	16515	26	3	1	663	1	3	false	0.039215686274515715	0.7058823529412829	2.896942008795658E-47	inositol phosphate biosynthetic process
GO:0044262	16515	264	3	1	8902	2	2	false	0.05843625344212297	0.8904649216083602	0.0	cellular carbohydrate metabolic process
GO:1904813	16515	124	3	1	3948	2	2	false	0.06183784177835834	0.8904649216083602	1.1881592880031859E-238	ficolin-1-rich granule lumen
GO:1901617	16515	206	3	1	4820	2	2	false	0.08365908114383812	0.8969907407416989	0.0	organic hydroxy compound biosynthetic process
GO:1901615	16515	460	3	1	8995	2	1	false	0.09966918838948899	0.8969907407416989	0.0	organic hydroxy compound metabolic process
GO:0060205	16515	311	3	1	5414	2	3	false	0.11159755711316977	0.8969907407416989	0.0	cytoplasmic vesicle lumen
GO:0031983	16515	312	3	1	5425	2	2	false	0.11172545980947494	0.8969907407416989	0.0	vesicle lumen
GO:0003725	16515	70	3	1	623	1	1	false	0.11235955056178612	0.8969907407416989	1.6371527707876785E-94	double-stranded RNA binding
GO:0005975	16515	557	3	1	8996	2	2	false	0.12000563032077784	0.8969907407416989	0.0	carbohydrate metabolic process
GO:0140029	16515	848	3	1	12841	2	2	false	0.12772066499353327	0.8969907407416989	0.0	exocytic process
GO:0031974	16515	3948	3	2	10934	2	1	false	0.13035444734853274	0.8969907407416989	0.0	membrane-enclosed lumen
GO:1990904	16515	673	3	1	4639	1	1	false	0.14507436947595154	0.8969907407416989	0.0	ribonucleoprotein complex
GO:0035580	16515	59	3	1	397	1	2	false	0.1486146095717875	0.8969907407416989	6.088222976846047E-72	specific granule lumen
GO:0101002	16515	124	3	1	775	1	1	false	0.16000000000001335	0.8969907407416989	2.66032229604069E-147	ficolin-1-rich granule
GO:0046165	16515	126	3	1	762	1	3	false	0.16535433070859235	0.8969907407416989	1.014025778878147E-147	alcohol biosynthetic process
GO:0006066	16515	320	3	1	1883	1	2	false	0.1699415825810863	0.8969907407416989	0.0	alcohol metabolic process
GO:0043233	16515	3948	3	2	9283	2	2	false	0.18084826883901392	0.8969907407416989	0.0	organelle lumen
GO:0001775	16515	1263	3	1	12841	2	1	false	0.18704649316095773	0.8969907407416989	0.0	cell activation
GO:0048284	16515	909	3	1	4814	1	1	false	0.18882426256798787	0.8969907407416989	0.0	organelle fusion
GO:0042581	16515	148	3	1	775	1	1	false	0.19096774193550223	0.8969907407416989	2.0659595098779544E-163	specific granule
GO:0070013	16515	3948	3	2	9004	2	2	false	0.19223016287603462	0.8969907407416989	0.0	intracellular organelle lumen
GO:0070820	16515	152	3	1	775	1	1	false	0.1961290322580852	0.8969907407416989	6.923303769481057E-166	tertiary granule
GO:0140352	16515	1405	3	1	13247	2	2	false	0.20088156271453317	0.8969907407416989	0.0	export from cell
GO:0044283	16515	568	3	1	5316	2	2	false	0.20229612656970722	0.8969907407416989	0.0	small molecule biosynthetic process
GO:0019637	16515	1008	3	1	9042	2	2	false	0.2105427409589707	0.8969907407416989	0.0	organophosphate metabolic process
GO:0005634	16515	3375	3	2	7335	2	1	false	0.21167902750705916	0.8969907407416989	0.0	nucleus
GO:0000785	16515	1237	3	1	10934	2	2	false	0.21347671437339977	0.8969907407416989	0.0	chromatin
GO:0006955	16515	1668	3	1	7504	1	2	false	0.2222814498935122	0.8969907407416989	0.0	immune response
GO:0030141	16515	775	3	1	3456	1	2	false	0.2242476851854247	0.8969907407416989	0.0	secretory granule
GO:0090407	16515	624	3	1	4895	2	2	false	0.2387263719132785	0.8982347620971807	0.0	organophosphate biosynthetic process
GO:0043228	16515	4536	3	2	9283	2	1	false	0.23873737961927036	0.8982347620971807	0.0	non-membrane-bounded organelle
GO:0043232	16515	4526	3	2	9010	2	2	false	0.2523084265592556	0.8982347620971807	0.0	intracellular non-membrane-bounded organelle
GO:0003723	16515	623	3	1	2455	1	1	false	0.2537678207737757	0.8982347620971807	0.0	RNA binding
GO:0009058	16515	4757	3	2	9406	2	1	false	0.2557473975415584	0.8982347620971807	0.0	biosynthetic process
GO:1901576	16515	4681	3	2	9027	2	2	false	0.2688720896889488	0.9188231123692046	0.0	organic substance biosynthetic process
GO:0046173	16515	51	3	1	179	1	2	false	0.2849162011173084	0.9188231123692046	5.359277219903005E-46	polyol biosynthetic process
GO:0061024	16515	1951	3	1	6509	1	1	false	0.2997388231671678	0.9188231123692046	0.0	membrane organization
GO:0016050	16515	1460	3	1	4814	1	1	false	0.3032820938934419	0.9188231123692046	0.0	vesicle organization
GO:0002263	16515	642	3	1	2060	1	3	false	0.311650485436776	0.9188231123692046	0.0	cell activation involved in immune response
GO:0046903	16515	1477	3	1	4702	1	1	false	0.3141216503625501	0.9188231123692046	0.0	secretion
GO:0005730	16515	890	3	1	5098	2	2	false	0.31870723268559487	0.9188231123692046	0.0	nucleolus
GO:0019751	16515	104	3	1	320	1	1	false	0.3249999999999902	0.9188231123692046	4.87691750205669E-87	polyol metabolic process
GO:0006887	16515	848	3	1	2563	1	3	false	0.3308622707766385	0.9188231123692046	0.0	exocytosis
GO:0002376	16515	2527	3	1	13878	2	1	false	0.3310286575476795	0.9188231123692046	0.0	immune system process
GO:0031410	16515	2016	3	1	6076	1	2	false	0.33179723502221276	0.9188231123692046	0.0	cytoplasmic vesicle
GO:0044281	16515	1811	3	1	9406	2	1	false	0.34801951495834704	0.9358348696882302	0.0	small molecule metabolic process
GO:1901363	16515	3236	3	1	9221	1	1	false	0.3509380761330863	0.9358348696882302	0.0	heterocyclic compound binding
GO:0097159	16515	3307	3	1	9221	1	1	false	0.35863789177102323	0.9389792075459517	0.0	organic cyclic compound binding
GO:0043299	16515	502	3	1	1308	1	2	false	0.38379204892976326	0.9696186711417247	0.0	leukocyte degranulation
GO:0031981	16515	2789	3	2	4497	2	2	false	0.3845847805222306	0.9696186711417247	0.0	nuclear lumen
GO:0034774	16515	308	3	1	777	1	2	false	0.3963963963963512	0.9696186711417247	8.520039418807577E-226	secretory granule lumen
GO:0097708	16515	2016	3	1	9006	2	2	false	0.39761166070901616	0.9696186711417247	0.0	intracellular vesicle
GO:0006906	16515	890	3	1	2170	1	3	false	0.4101382488476744	0.9696186711417247	0.0	vesicle fusion
GO:0002252	16515	1079	3	1	2527	1	1	false	0.42698852394095627	0.9696186711417247	0.0	immune effector process
GO:0045321	16515	1132	3	1	2605	1	2	false	0.43454894433802654	0.9696186711417247	0.0	leukocyte activation
GO:0034645	16515	3359	3	1	7536	1	3	false	0.4457271762219222	0.9696186711417247	0.0	cellular macromolecule biosynthetic process
GO:0016740	16515	2841	3	1	6357	1	1	false	0.4469089193007851	0.9696186711417247	0.0	transferase activity
GO:0016192	16515	2128	3	1	4702	1	1	false	0.45257337303454787	0.9696186711417247	0.0	vesicle-mediated transport
GO:0099503	16515	920	3	1	2016	1	1	false	0.45634920634892834	0.9696186711417247	0.0	secretory vesicle
GO:0008152	16515	9406	3	2	13878	2	1	false	0.4593474426524375	0.9696186711417247	0.0	metabolic process
GO:0044237	16515	8863	3	2	13059	2	2	false	0.4606020948724073	0.9696186711417247	0.0	cellular metabolic process
GO:0031982	16515	2029	3	1	7507	2	1	false	0.4675365608661711	0.9696186711417247	0.0	vesicle
GO:0090304	16515	3833	3	1	8019	1	2	false	0.4779897742858977	0.9696186711417247	0.0	nucleic acid metabolic process
GO:0010467	16515	3646	3	1	7606	1	1	false	0.47935840126125334	0.9696186711417247	0.0	gene expression
GO:0006351	16515	2161	3	1	4421	1	3	false	0.4888034381364633	0.9696186711417247	0.0	transcription, DNA-templated
GO:0061025	16515	959	3	1	1951	1	1	false	0.49154279856490213	0.9696186711417247	0.0	membrane fusion
GO:0032774	16515	2371	3	1	4657	1	3	false	0.5091260468124964	0.9762711864406777	0.0	RNA biosynthetic process
GO:0012505	16515	3456	3	1	10934	2	3	false	0.5322708642390094	0.9762711864406777	0.0	endomembrane system
GO:0002274	16515	604	3	1	1132	1	1	false	0.5335689045936902	0.9762711864406777	0.0	myeloid leukocyte activation
GO:0018130	16515	3081	3	1	5741	1	2	false	0.5366660860487552	0.9762711864406777	0.0	heterocycle biosynthetic process
GO:0019438	16515	3096	3	1	5759	1	2	false	0.5375933321753205	0.9762711864406777	0.0	aromatic compound biosynthetic process
GO:0006793	16515	3009	3	1	8863	2	1	false	0.563766767598372	0.9762711864406777	0.0	phosphorus metabolic process
GO:0002366	16515	641	3	1	1133	1	2	false	0.5657546337157006	0.9762711864406777	0.0	leukocyte activation involved in immune response
GO:0016772	16515	1632	3	1	2841	1	1	false	0.5744456177411846	0.9762711864406777	0.0	transferase activity, transferring phosphorus-containing groups
GO:0005694	16515	1624	3	1	4526	2	1	false	0.5889335771457194	0.9762711864406777	0.0	chromosome
GO:0016301	16515	1426	3	1	2396	1	2	false	0.5951585976633993	0.9762711864406777	0.0	kinase activity
GO:0034654	16515	3033	3	1	4963	1	5	false	0.6111223050563478	0.9762711864406777	0.0	nucleobase-containing compound biosynthetic process
GO:0032991	16515	4639	3	1	11845	2	1	false	0.6299207126241301	0.9762711864406777	0.0	protein-containing complex
GO:0044271	16515	3707	3	1	5830	1	2	false	0.6358490566033003	0.9762711864406777	0.0	cellular nitrogen compound biosynthetic process
GO:0002443	16515	689	3	1	1079	1	1	false	0.6385542168672046	0.9762711864406777	1.0361788699599989E-305	leukocyte mediated immunity
GO:0043227	16515	7507	3	2	9283	2	1	false	0.6539507789273495	0.9762711864406777	0.0	membrane-bounded organelle
GO:0043231	16515	7335	3	2	9029	2	2	false	0.6599481570113728	0.9762711864406777	0.0	intracellular membrane-bounded organelle
GO:0051179	16515	5875	3	1	13878	2	1	false	0.6674714852900016	0.9762711864406777	0.0	localization
GO:0000228	16515	1287	3	1	3007	2	2	false	0.6728989642923486	0.9762711864406777	0.0	nuclear chromosome
GO:0009059	16515	3643	3	1	8388	2	2	false	0.6800251587222857	0.9762711864406777	0.0	macromolecule biosynthetic process
GO:0005773	16515	3678	3	1	8452	2	2	false	0.6809885589101732	0.9762711864406777	0.0	vacuole
GO:0002275	16515	511	3	1	720	1	2	false	0.7097222222221098	0.9762711864406777	1.3157014001705533E-187	myeloid cell activation involved in immune response
GO:0043229	16515	9004	3	2	10673	2	2	false	0.711689257491939	0.9762711864406777	0.0	intracellular organelle
GO:0043226	16515	9283	3	2	10934	2	1	false	0.7207945543817764	0.9762711864406777	0.0	organelle
GO:0071840	16515	6683	3	1	13878	2	1	false	0.7312312569110183	0.9762711864406777	0.0	cellular component organization or biogenesis
GO:0006996	16515	4814	3	1	6509	1	1	false	0.7395913350707962	0.9762711864406777	0.0	organelle organization
GO:0016310	16515	2217	3	1	2991	1	1	false	0.7412236710138105	0.9762711864406777	0.0	phosphorylation
GO:0003676	16515	2455	3	1	3307	1	2	false	0.7423646809805463	0.9762711864406777	0.0	nucleic acid binding
GO:0006139	16515	4384	3	1	8848	2	5	false	0.7454870225968521	0.9762711864406777	0.0	nucleobase-containing compound metabolic process
GO:0002444	16515	519	3	1	689	1	1	false	0.7532656023224126	0.9762711864406777	1.8541720097934E-166	myeloid leukocyte mediated immunity
GO:0016043	16515	6509	3	1	12854	2	2	false	0.7563580887694212	0.9762711864406777	0.0	cellular component organization
GO:0000790	16515	1077	3	1	1422	1	2	false	0.7573839662451605	0.9762711864406777	0.0	nuclear chromatin
GO:0046483	16515	4528	3	1	8863	2	1	false	0.7607976104526049	0.9762711864406777	0.0	heterocycle metabolic process
GO:0071944	16515	5612	3	1	10934	2	1	false	0.7631083725987806	0.9762711864406777	0.0	cell periphery
GO:0006725	16515	4570	3	1	8863	2	1	false	0.7654107500091167	0.9762711864406777	0.0	cellular aromatic compound metabolic process
GO:0044249	16515	4600	3	1	8896	2	2	false	0.7668224610890515	0.9762711864406777	0.0	cellular biosynthetic process
GO:0005737	16515	6076	3	1	11683	2	2	false	0.7696903841589504	0.9762711864406777	0.0	cytoplasm
GO:0050896	16515	7281	3	1	13878	2	1	false	0.7740539987858934	0.9762711864406777	0.0	response to stimulus
GO:1901360	16515	4777	3	1	8995	2	1	false	0.7801349871535947	0.9762711864406777	0.0	organic cyclic compound metabolic process
GO:0003824	16515	6357	3	1	11969	2	1	false	0.7801742904959434	0.9762711864406777	0.0	catalytic activity
GO:0005622	16515	10525	3	2	11845	2	1	false	0.7895315334192725	0.9762711864406777	0.0	intracellular
GO:0036230	16515	479	3	1	604	1	1	false	0.7930463576161212	0.9762711864406777	4.42232868641949E-133	granulocyte activation
GO:1901362	16515	3230	3	1	5889	2	2	false	0.7961719459448364	0.9762711864406777	0.0	organic cyclic compound biosynthetic process
GO:0034641	16515	5039	3	1	9147	2	2	false	0.798328159552171	0.9762711864406777	0.0	cellular nitrogen compound metabolic process
GO:0052723	16515	4	3	1	5	1	1	false	0.7999999999999997	0.9762711864406777	0.19999999999999998	inositol hexakisphosphate 1-kinase activity
GO:0052724	16515	4	3	1	5	1	1	false	0.7999999999999997	0.9762711864406777	0.19999999999999998	inositol hexakisphosphate 3-kinase activity
GO:0051234	16515	4792	3	1	5875	1	1	false	0.8156595744665065	0.9823295069543482	0.0	establishment of localization
GO:0016020	16515	6329	3	1	10934	2	1	false	0.8226437359952804	0.9823295069543482	0.0	membrane
GO:0110165	16515	10934	3	2	11845	2	1	false	0.8520889902826382	0.9823295069543482	0.0	cellular anatomical entity
GO:0009987	16515	12841	3	2	13878	2	1	false	0.8561333170471993	0.9823295069543482	0.0	cellular process
GO:0044238	16515	8708	3	2	9406	2	1	false	0.8570836107254336	0.9823295069543482	0.0	primary metabolic process
GO:0016070	16515	3298	3	1	3833	1	1	false	0.8604226454472057	0.9823295069543482	0.0	RNA metabolic process
GO:0005886	16515	5537	3	1	6400	1	2	false	0.8651562500031486	0.9823295069543482	0.0	plasma membrane
GO:0045055	16515	744	3	1	848	1	1	false	0.877358490565866	0.9823295069543482	2.0969965795055626E-136	regulated exocytosis
GO:0002283	16515	465	3	1	521	1	2	false	0.8925143953935475	0.9823295069543482	1.0986135721444786E-76	neutrophil activation involved in immune response
GO:0032940	16515	1368	3	1	1513	1	2	false	0.9041639127564974	0.9823295069543482	8.433213512315943E-207	secretion by cell
GO:0043312	16515	464	3	1	513	1	3	false	0.9044834307991875	0.9823295069543482	1.0396254784149285E-69	neutrophil degranulation
GO:0005575	16515	11845	3	2	14589	3	1	false	0.9071973142816022	0.9823295069543482	0.0	cellular_component
GO:0090174	16515	890	3	1	977	1	2	false	0.9109518935511326	0.9823295069543482	8.266259420119767E-127	organelle membrane fusion
GO:0071704	16515	8995	3	2	9406	2	1	false	0.9145138279251911	0.9823295069543482	0.0	organic substance metabolic process
GO:0003674	16515	11969	3	2	14589	3	1	false	0.9148485249957446	0.9823295069543482	0.0	molecular_function
GO:0002446	16515	475	3	1	519	1	1	false	0.9152215799612768	0.9823295069543482	5.914689965897923E-65	neutrophil mediated immunity
GO:0044260	16515	6589	3	1	9167	2	2	false	0.9209339127697014	0.9823295069543482	0.0	cellular macromolecule metabolic process
GO:0005488	16515	9221	3	1	11969	2	1	false	0.9473017807095734	0.994938844369091	0.0	binding
GO:0099500	16515	848	3	1	890	1	2	false	0.9528089887645222	0.994938844369091	5.0133519213091185E-73	vesicle fusion to plasma membrane
GO:0043170	16515	7606	3	1	8995	2	1	false	0.9761692527317063	0.994938844369091	0.0	macromolecule metabolic process
GO:0006810	16515	4702	3	1	4792	1	1	false	0.9812186978288634	0.994938844369091	1.9528703698435357E-193	transport
GO:0006807	16515	8339	3	1	9406	2	1	false	0.9871424610304683	0.994938844369091	0.0	nitrogen compound metabolic process
GO:0042119	16515	475	3	1	479	1	1	false	0.9916492693109207	0.994938844369091	4.616602686116495E-10	neutrophil activation
GO:0008150	16515	13878	3	2	14589	3	1	false	0.9931147088163584	0.994938844369091	0.0	biological_process
GO:0006796	16515	2991	3	1	3009	1	1	false	0.9940179461596822	0.994938844369091	1.6476590431454356E-47	phosphate-containing compound metabolic process
GO:0097659	16515	2359	3	1	2371	1	1	false	0.9949388443690911	0.994938844369091	1.5605119001577283E-32	nucleic acid-templated transcription
GO:0000000	16515	14589	3	3	0	0	0	true	1.0	1.0	1.0	Gene Ontology
GO:0000832	16515	5	3	1	5	1	1	true	1.0	1.0	1.0	inositol hexakisphosphate 5-kinase activity
