## Supplementary File S3 for "PIGNON: A protein-protein interaction-guided functional enrichment analysis for quantitative proteomics": table-mcl2_cluster1008-Parent-Child-Union-Benjamini-Hochberg.txt

ID	Pop.total	Pop.term	Study.total	Study.term	Pop.family	Study.family	nparents	is.trivial	p	p.adjusted	p.min	name
GO:0022821	16515	10	3	2	376	2	3	false	6.382978723403542E-4	0.0507330703484832	7.24944340180593E-20	potassium ion antiporter activity
GO:0098657	16515	144	3	2	4702	2	1	false	9.315917923271315E-4	0.0507330703484832	7.878075011172326E-279	import into cell
GO:0051139	16515	15	3	2	464	2	3	false	9.7750800625636E-4	0.0507330703484832	1.6521434717638555E-28	metal ion:proton antiporter activity
GO:0015298	16515	23	3	2	676	2	3	false	0.0011089195704586492	0.0507330703484832	3.0767595455949522E-43	solute:cation antiporter activity
GO:0098739	16515	87	3	2	1399	2	1	false	0.0038255406222059665	0.10197483236888309	6.663605853255053E-141	import across plasma membrane
GO:0019725	16515	841	3	2	12869	2	3	false	0.004265986028405937	0.10197483236888309	0.0	cellular homeostasis
GO:0044308	16515	3	3	1	695	1	2	false	0.0043165467625902905	0.10197483236888309	1.7950383882425466E-8	axonal spine
GO:0051386	16515	13	3	1	2889	1	3	false	0.0044998269297269605	0.10197483236888309	6.550956569048285E-36	regulation of neurotrophin TRK receptor signaling pathway
GO:0098719	16515	14	3	2	191	2	2	false	0.005015155690272939	0.10197483236888309	1.651623438063202E-21	sodium ion import across plasma membrane
GO:0099587	16515	70	3	2	868	2	3	false	0.006418127023104891	0.11745172452281952	4.20678051935175E-105	inorganic ion import across plasma membrane
GO:0031547	16515	5	3	1	663	1	1	false	0.007541478129714551	0.11975359122578916	9.509964999936417E-13	brain-derived neurotrophic factor receptor signaling pathway
GO:0005215	16515	1093	3	2	11969	2	1	false	0.008332270352610855	0.11975359122578916	0.0	transporter activity
GO:0098659	16515	70	3	2	754	2	2	false	0.00850708571549322	0.11975359122578916	1.2538478793373375E-100	inorganic cation import across plasma membrane
GO:0015385	16515	15	3	2	146	2	3	false	0.009919697685403354	0.12966461974491525	9.428166198615692E-21	sodium:proton antiporter activity
GO:0038179	16515	38	3	1	2694	1	2	false	0.014105419450640918	0.1720861172978192	3.0010331034498397E-86	neurotrophin signaling pathway
GO:0005623	16515	1465	3	2	11845	2	1	false	0.015287808629238413	0.17485431119691436	0.0	cell
GO:0060996	16515	98	3	1	4812	1	2	false	0.02036575228595614	0.21923133343117493	3.4542548252348545E-207	dendritic spine development
GO:0055038	16515	80	3	2	519	2	2	false	0.0235082316007159	0.23900035460727834	2.7040407143140474E-96	recycling endosome membrane
GO:0030004	16515	99	3	2	606	2	2	false	0.026462646264636736	0.24217114468868906	1.538373639539383E-116	cellular monovalent inorganic cation homeostasis
GO:0015299	16515	18	3	2	106	2	2	false	0.027493261455525324	0.24217114468868906	1.0359847573341501E-20	solute:proton antiporter activity
GO:0044306	16515	158	3	1	10934	2	2	false	0.02869316712670962	0.24217114468868906	0.0	neuron projection terminus
GO:0090287	16515	244	3	1	8381	1	3	false	0.0291134709461812	0.24217114468868906	0.0	regulation of cellular response to growth factor stimulus
GO:0022853	16515	156	3	2	866	2	2	false	0.03227916538735839	0.2568298811255037	1.2109719550612983E-176	active ion transmembrane transporter activity
GO:0010008	16515	454	3	2	2387	2	3	false	0.0361103083164708	0.26606380576151945	0.0	endosome membrane
GO:0055037	16515	166	3	2	865	2	1	false	0.036649004495832464	0.26606380576151945	5.910959331770126E-183	recycling endosome
GO:0035725	16515	154	3	2	790	2	2	false	0.03780141502622681	0.26606380576151945	1.575889815423574E-168	sodium ion transmembrane transport
GO:0006814	16515	197	3	2	937	2	2	false	0.04402575960741172	0.2696013677585757	1.6465904742168215E-208	sodium ion transport
GO:0055067	16515	138	3	2	652	2	2	false	0.044542139040455876	0.2696013677585757	1.8475196505399215E-145	monovalent inorganic cation homeostasis
GO:0098656	16515	264	3	2	1238	2	2	false	0.045338727940198456	0.2696013677585757	8.504692971374818E-278	anion transmembrane transport
GO:0006813	16515	202	3	2	937	2	2	false	0.04629477601730411	0.2696013677585757	2.406597524730708E-211	potassium ion transport
GO:0048011	16515	32	3	1	667	1	2	false	0.04797601199399217	0.2696013677585757	2.3785165962467173E-55	neurotrophin TRK receptor signaling pathway
GO:0015078	16515	101	3	2	454	2	2	false	0.04910970427206607	0.2696013677585757	6.991393398254634E-104	proton transmembrane transporter activity
GO:0016358	16515	238	3	1	4812	1	2	false	0.04945968412304025	0.2696013677585757	0.0	dendrite development
GO:0097708	16515	2016	3	2	9006	2	2	false	0.05008987160541843	0.2696013677585757	0.0	intracellular vesicle
GO:0071805	16515	179	3	2	767	2	2	false	0.0542311607054996	0.2807533642040508	3.0516878570897878E-180	potassium ion transmembrane transport
GO:0150034	16515	309	3	1	10934	2	2	false	0.055724801399981774	0.2807533642040508	0.0	distal axon
GO:0005768	16515	865	3	2	3629	2	2	false	0.056764341396447426	0.2807533642040508	0.0	endosome
GO:0031984	16515	336	3	1	10934	2	3	false	0.06051806879142672	0.29008038769266936	0.0	organelle subcompartment
GO:0098805	16515	1574	3	2	6329	2	1	false	0.06182041049188035	0.29008038769266936	0.0	whole membrane
GO:0022804	16515	247	3	2	969	2	1	false	0.06477880408361997	0.2956331286536645	4.405229710593728E-238	active transmembrane transporter activity
GO:0016049	16515	433	3	1	12855	2	2	false	0.06623474467103958	0.2956331286536645	0.0	cell growth
GO:1902600	16515	213	3	2	803	2	2	false	0.07011735915506341	0.30166402620815563	5.721286476053272E-201	proton transmembrane transport
GO:0015081	16515	146	3	2	547	2	3	false	0.07088280397240815	0.30166402620815563	3.9035497607233794E-137	sodium ion transmembrane transporter activity
GO:0031982	16515	2029	3	2	7507	2	1	false	0.07302558113344068	0.30372003062317376	0.0	vesicle
GO:0008509	16515	229	3	2	835	2	2	false	0.07497522939730601	0.3048992662157111	3.034616677634203E-212	anion transmembrane transporter activity
GO:0060560	16515	201	3	1	2516	1	2	false	0.07988871224169254	0.3178181378310812	1.670279347514282E-303	developmental growth involved in morphogenesis
GO:0015079	16515	164	3	2	555	2	3	false	0.08694181546169279	0.3312367075431224	1.3292276384080822E-145	potassium ion transmembrane transporter activity
GO:0055085	16515	1399	3	2	4702	2	1	false	0.08848140494457982	0.3312367075431224	0.0	transmembrane transport
GO:0048588	16515	200	3	1	2255	1	3	false	0.0886917960088142	0.3312367075431224	1.6537138968796187E-292	developmental cell growth
GO:0006811	16515	1419	3	2	4702	2	1	false	0.09103025311750933	0.33317072641008416	0.0	ion transport
GO:0098793	16515	525	3	1	10934	2	2	false	0.0937294354757623	0.33413498469489483	0.0	presynapse
GO:0034330	16515	618	3	1	6509	1	1	false	0.09494546013188268	0.33413498469489483	0.0	cell junction organization
GO:0012505	16515	3456	3	2	10934	2	3	false	0.09988571158252003	0.34488840036983337	0.0	endomembrane system
GO:0048589	16515	579	3	1	5407	1	2	false	0.10708341039386912	0.36289377966811204	0.0	developmental growth
GO:0031410	16515	2016	3	2	6076	2	2	false	0.11005291005271695	0.36617604617540367	0.0	cytoplasmic vesicle
GO:0031090	16515	3159	3	2	9284	2	2	false	0.11575460287305342	0.37300108933418463	0.0	organelle membrane
GO:0006820	16515	484	3	2	1419	2	1	false	0.11618066716966405	0.37300108933418463	0.0	anion transport
GO:0040007	16515	873	3	1	13878	2	1	false	0.12185780444370212	0.38448238298616355	0.0	growth
GO:0032989	16515	1057	3	1	7814	1	3	false	0.13527002815414413	0.41956635851200635	0.0	cellular component morphogenesis
GO:0065008	16515	3583	3	2	9584	2	1	false	0.13974108034615118	0.4214302386344781	0.0	regulation of biological quality
GO:0036477	16515	797	3	1	10934	2	1	false	0.1404767462114927	0.4214302386344781	0.0	somatodendritic compartment
GO:0015297	16515	54	3	2	140	2	1	false	0.14707091469680425	0.43409640950830936	4.154410259420833E-40	antiporter activity
GO:0051179	16515	5875	3	2	13878	2	1	false	0.1791922991130472	0.52051096409028	0.0	localization
GO:0044309	16515	195	3	1	1047	1	1	false	0.1862464183380207	0.5325483524352779	8.065948461731084E-218	neuron spine
GO:0005773	16515	3678	3	2	8452	2	2	false	0.1893379910104127	0.5330592669985466	0.0	vacuole
GO:0005794	16515	859	3	1	8452	2	3	false	0.19294708736104646	0.5349896513192652	0.0	Golgi apparatus
GO:0015077	16515	347	3	2	782	2	2	false	0.19658382754093265	0.5369379170147861	1.956639306244118E-232	monovalent inorganic cation transmembrane transporter activity
GO:0043679	16515	139	3	1	674	1	3	false	0.20623145400590281	0.5475455820476802	2.8332111861704507E-148	axon terminus
GO:0097484	16515	32	3	1	155	1	1	false	0.20645161290322367	0.5475455820476802	6.6735683179750925E-34	dendrite extension
GO:0070848	16515	649	3	1	2958	1	1	false	0.21940500338104577	0.5735873659818768	0.0	response to growth factor
GO:0030030	16515	1456	3	1	6509	1	1	false	0.22369027500317964	0.5765538074025617	0.0	cell projection organization
GO:0042592	16515	1707	3	2	3583	2	1	false	0.2269029583680455	0.5767116858521156	0.0	homeostatic process
GO:1990138	16515	155	3	1	663	1	3	false	0.2337858220211523	0.5860658278064502	7.134946915597236E-156	neuron projection extension
GO:0048675	16515	113	3	1	470	1	2	false	0.2404255319149368	0.5945658424382896	6.035079835641482E-112	axon extension
GO:0015672	16515	530	3	2	1064	2	1	false	0.24788865390201784	0.6048483155209236	2.0844E-319	monovalent inorganic cation transport
GO:0071363	16515	620	3	1	2444	1	2	false	0.25368248772489893	0.6108407270217961	0.0	cellular response to growth factor stimulus
GO:0046873	16515	460	3	2	896	2	2	false	0.26329309656830513	0.6180107086523842	9.792974397097512E-269	metal ion transmembrane transporter activity
GO:0071944	16515	5612	3	2	10934	2	1	false	0.26341440040921293	0.6180107086523842	0.0	cell periphery
GO:0005737	16515	6076	3	2	11683	2	2	false	0.27045341452748134	0.6264933526396087	0.0	cytoplasm
GO:0042175	16515	976	3	1	6329	2	2	false	0.28466119975481663	0.651162494439143	0.0	nuclear outer membrane-endoplasmic reticulum membrane network
GO:0030054	16515	1821	3	1	10934	2	1	false	0.30536499724871	0.6898986974878263	0.0	cell junction
GO:0042995	16515	1906	3	1	10934	2	1	false	0.3182634551571402	0.7061285529200768	0.0	cell projection
GO:0015291	16515	140	3	2	247	2	1	false	0.32026595569599114	0.7061285529200768	7.884775568303248E-73	secondary active transmembrane transporter activity
GO:0016020	16515	6329	3	2	10934	2	1	false	0.3350295766107691	0.7274586397059899	0.0	membrane
GO:0000904	16515	692	3	1	2048	1	2	false	0.33789062500004996	0.7274586397059899	0.0	cell morphogenesis involved in differentiation
GO:0098588	16515	1881	3	2	3159	2	1	false	0.3544744140042696	0.7281828871403274	0.0	bounding membrane of organelle
GO:0048858	16515	618	3	1	1730	1	3	false	0.3572254335257796	0.7281828871403274	0.0	cell projection morphogenesis
GO:0098791	16515	315	3	1	880	1	2	false	0.3579545454545055	0.7281828871403274	1.9169548762043644E-248	Golgi subcompartment
GO:0007167	16515	947	3	1	2604	1	1	false	0.3636712749612888	0.7281828871403274	0.0	enzyme linked receptor protein signaling pathway
GO:0023051	16515	3308	3	1	9004	1	2	false	0.3673922701004737	0.7281828871403274	0.0	regulation of signaling
GO:0048878	16515	1045	3	2	1707	2	1	false	0.3746314568451872	0.7281828871403274	0.0	chemical homeostasis
GO:0030182	16515	1250	3	1	3328	1	2	false	0.37560096153843164	0.7281828871403274	0.0	neuron differentiation
GO:0048468	16515	1897	3	1	5006	1	3	false	0.3789452656821435	0.7281828871403274	0.0	cell development
GO:0048583	16515	3777	3	1	9953	1	2	false	0.3794835727913067	0.7281828871403274	0.0	regulation of response to stimulus
GO:0034220	16515	1054	3	2	1710	2	2	false	0.3797788796151277	0.7281828871403274	0.0	ion transmembrane transport
GO:0055082	16515	717	3	2	1156	2	2	false	0.3844964723857514	0.7281828871403274	0.0	cellular chemical homeostasis
GO:0022008	16515	1450	3	1	3721	1	2	false	0.3896801934959465	0.7281828871403274	0.0	neurogenesis
GO:0010646	16515	3269	3	1	8383	1	2	false	0.3899558630587546	0.7281828871403274	0.0	regulation of cell communication
GO:0022857	16515	969	3	2	1516	2	2	false	0.40840147339291477	0.7445942803999074	0.0	transmembrane transporter activity
GO:0008324	16515	645	3	2	1009	2	2	false	0.40840766435421694	0.7445942803999074	1.156984187614412E-285	cation transmembrane transporter activity
GO:0006885	16515	89	3	2	138	2	1	false	0.41426002327303485	0.7445942803999074	1.4515466437733204E-38	regulation of pH
GO:0005451	16515	15	3	2	23	2	2	false	0.41501976284585	0.7445942803999074	2.039509375624599E-6	monovalent cation:proton antiporter activity
GO:0031901	16515	145	3	1	602	2	2	false	0.42401645098713	0.7533496168023766	1.2110957423101763E-143	early endosome membrane
GO:0015386	16515	10	3	2	15	2	2	false	0.42857142857142827	0.7541208791208786	3.330003330003327E-4	potassium:proton antiporter activity
GO:0009653	16515	2361	3	1	5265	1	2	false	0.448433048434521	0.7734367461404927	0.0	anatomical structure morphogenesis
GO:0015075	16515	807	3	2	1202	2	2	false	0.45056878557939917	0.7734367461404927	0.0	ion transmembrane transporter activity
GO:0070887	16515	2939	3	1	6418	1	2	false	0.4579308195697249	0.7734367461404927	0.0	cellular response to chemical stimulus
GO:0048869	16515	3513	3	1	13027	2	2	false	0.4666342097695012	0.7734367461404927	0.0	cellular developmental process
GO:0098655	16515	854	3	2	1249	2	2	false	0.46733668986442395	0.7734367461404927	0.0	cation transmembrane transport
GO:0050801	16515	717	3	2	1045	2	1	false	0.4705604135730547	0.7734367461404927	1.6318728044228007E-281	ion homeostasis
GO:0048667	16515	545	3	1	1154	1	2	false	0.4722703639515174	0.7734367461404927	0.0	cell morphogenesis involved in neuron differentiation
GO:0065007	16515	9584	3	2	13878	2	1	false	0.4768983520948942	0.7734367461404927	0.0	biological regulation
GO:0007399	16515	1971	3	1	4127	1	1	false	0.4775866246659873	0.7734367461404927	0.0	nervous system development
GO:0005770	16515	244	3	1	865	2	1	false	0.4848265895955938	0.7782742622455586	1.0840660328665757E-222	late endosome
GO:0097447	16515	581	3	1	1166	1	3	false	0.49828473413403224	0.7891314551125611	0.0	dendritic tree
GO:0006873	16515	590	3	2	834	2	2	false	0.5002144742790005	0.7891314551125611	3.900428870011724E-218	cellular ion homeostasis
GO:0005789	16515	960	3	1	3161	2	2	false	0.5152351242787352	0.8003619793885511	0.0	endoplasmic reticulum membrane
GO:0048666	16515	1027	3	1	1990	1	2	false	0.5160804020101041	0.8003619793885511	0.0	neuron development
GO:0061564	16515	477	3	1	915	1	1	false	0.5213114754098666	0.8016806722689545	3.141381716105017E-274	axon development
GO:0042221	16515	3829	3	1	7281	1	1	false	0.5258893009187912	0.8019811839011566	0.0	response to chemical
GO:0030001	16515	779	3	2	1064	2	1	false	0.535848676253499	0.8095952024014664	1.0752815419801313E-267	metal ion transport
GO:0009966	16515	2880	3	1	5336	1	4	false	0.539730134934311	0.8095952024014664	0.0	regulation of signal transduction
GO:0043005	16515	1047	3	1	1906	1	1	false	0.54931794333664	0.8124011461316286	0.0	neuron projection
GO:0000139	16515	665	3	1	2012	2	2	false	0.551902409510713	0.8124011461316286	0.0	Golgi membrane
GO:0030425	16515	581	3	1	1047	1	2	false	0.5549188156636807	0.8124011461316286	1.4979502321803E-311	dendrite
GO:0006812	16515	1064	3	2	1419	2	1	false	0.5621034698344453	0.8139306881659057	0.0	cation transport
GO:0007166	16515	2604	3	1	4610	1	1	false	0.5648590021697816	0.8139306881659057	0.0	cell surface receptor signaling pathway
GO:0030424	16515	602	3	1	1047	1	1	false	0.5749761222538338	0.8212887654598237	3.60013370824989E-309	axon
GO:0007165	16515	4610	3	1	12851	2	5	false	0.5887867740014167	0.8212887654598237	0.0	signal transduction
GO:0030641	16515	81	3	2	105	2	2	false	0.5934065934065557	0.8212887654598237	3.326085034757569E-24	regulation of cellular pH
GO:0031175	16515	915	3	1	1533	1	2	false	0.5968688845399999	0.8212887654598237	0.0	neuron projection development
GO:0023052	16515	5095	3	1	13878	2	1	false	0.599489557351409	0.8212887654598237	0.0	signaling
GO:0032990	16515	638	3	1	1057	1	1	false	0.6035950804161297	0.8212887654598237	2.1711294386699665E-307	cell part morphogenesis
GO:0098660	16515	820	3	2	1054	2	1	false	0.6051022559566488	0.8212887654598237	1.5108267658204105E-241	inorganic ion transmembrane transport
GO:0050808	16515	377	3	1	618	1	1	false	0.6100323624595061	0.8212887654598237	9.974271446309599E-179	synapse organization
GO:0098590	16515	2390	3	1	6329	2	2	false	0.6126887369938022	0.8212887654598237	0.0	plasma membrane region
GO:0032502	16515	5265	3	1	13878	2	1	false	0.6148445949070811	0.8212887654598237	0.0	developmental process
GO:0022890	16515	616	3	2	782	2	2	false	0.6202946579733046	0.8225646551385126	7.754286867836614E-175	inorganic cation transmembrane transporter activity
GO:0015318	16515	768	3	2	969	2	1	false	0.6279968272651629	0.8241527319023167	4.492427514227734E-214	inorganic molecular entity transmembrane transporter activity
GO:0005769	16515	339	3	1	865	2	1	false	0.6304993577394773	0.8241527319023167	1.0317500152976027E-250	early endosome
GO:0007154	16515	5113	3	1	12841	2	1	false	0.637828596625818	0.8241849483917026	0.0	cell communication
GO:0048812	16515	604	3	1	927	1	2	false	0.6515641855448621	0.8241849483917026	1.979770327319711E-259	neuron projection morphogenesis
GO:0043227	16515	7507	3	2	9283	2	1	false	0.6539507789273495	0.8241849483917026	0.0	membrane-bounded organelle
GO:0005575	16515	11845	3	2	14589	2	1	false	0.6591923897048987	0.8241849483917026	0.0	cellular_component
GO:0043231	16515	7335	3	2	9029	2	2	false	0.6599481570113728	0.8241849483917026	0.0	intracellular membrane-bounded organelle
GO:0007409	16515	435	3	1	659	1	3	false	0.6600910470410094	0.8241849483917026	1.0891818025309468E-182	axonogenesis
GO:0051234	16515	4792	3	2	5875	2	1	false	0.6652749440408866	0.8241849483917026	0.0	establishment of localization
GO:0045202	16515	1222	3	1	1821	1	1	false	0.6710598572206609	0.8241849483917026	0.0	synapse
GO:0003674	16515	11969	3	2	14589	2	1	false	0.6730667995212539	0.8241849483917026	0.0	molecular_function
GO:0098662	16515	754	3	2	917	2	2	false	0.6759296738461341	0.8241849483917026	1.2439668276924448E-185	inorganic cation transmembrane transport
GO:0032501	16515	6028	3	1	13878	2	1	false	0.6800651759953393	0.8241849483917026	0.0	multicellular organismal process
GO:0007275	16515	4343	3	1	6284	1	2	false	0.6911203055396322	0.8277622159976306	0.0	multicellular organism development
GO:0005802	16515	218	3	1	315	1	1	false	0.6920634920635927	0.8277622159976306	7.006842942391547E-84	trans-Golgi network
GO:0007169	16515	663	3	1	947	1	1	false	0.7001055966206824	0.831943663516785	2.243481396692591E-250	transmembrane receptor protein tyrosine kinase signaling pathway
GO:0051716	16515	5952	3	1	13037	2	2	false	0.7046775995641958	0.8319741981951473	0.0	cellular response to stimulus
GO:0043229	16515	9004	3	2	10673	2	2	false	0.711689257491939	0.8333595912761226	0.0	intracellular organelle
GO:0071310	16515	2428	3	1	3396	1	2	false	0.7149587750292418	0.8333595912761226	0.0	cellular response to organic substance
GO:0043226	16515	9283	3	2	10934	2	1	false	0.7207945543817764	0.8348443256447157	0.0	organelle
GO:0071840	16515	6683	3	1	13878	2	1	false	0.7312312569110183	0.8416057862560776	0.0	cellular component organization or biogenesis
GO:0005886	16515	5537	3	2	6400	2	2	false	0.7484771057987615	0.8536076399970517	0.0	plasma membrane
GO:0015491	16515	20	3	2	23	2	1	false	0.750988142292488	0.8536076399970517	5.6465273856578E-4	cation:cation antiporter activity
GO:0016043	16515	6509	3	1	12854	2	2	false	0.7563580887694212	0.8544045076839759	0.0	cellular component organization
GO:0010033	16515	2958	3	1	3829	1	1	false	0.7725254635656792	0.8637309864501127	0.0	response to organic substance
GO:0050896	16515	7281	3	1	13878	2	1	false	0.7740539987858934	0.8637309864501127	0.0	response to stimulus
GO:0030003	16515	577	3	2	650	2	2	false	0.787844020386152	0.8686939629421156	1.3574272566703099E-98	cellular cation homeostasis
GO:0005622	16515	10525	3	2	11845	2	1	false	0.7895315334192725	0.8686939629421156	0.0	intracellular
GO:0055080	16515	640	3	2	717	2	1	false	0.7966153198849757	0.8686939629421156	1.3362150715858248E-105	cation homeostasis
GO:0120025	16515	1906	3	1	2390	1	2	false	0.797489539750139	0.8686939629421156	0.0	plasma membrane bounded cell projection
GO:0098771	16515	651	3	2	717	2	1	false	0.8242560949956604	0.892537664995301	4.095764458482241E-95	inorganic ion homeostasis
GO:0110165	16515	10934	3	2	11845	2	1	false	0.8520889902826382	0.9124971002739055	0.0	cellular anatomical entity
GO:0009987	16515	12841	3	2	13878	2	1	false	0.8561333170471993	0.9124971002739055	0.0	cellular process
GO:0048731	16515	4127	3	1	4812	1	2	false	0.8576475477984249	0.9124971002739055	0.0	system development
GO:0050794	16515	8239	3	1	12995	2	2	false	0.8660714333304281	0.9161333658928806	0.0	regulation of cellular process
GO:0050789	16515	8917	3	1	13878	2	2	false	0.8722301361263364	0.91734548799494	0.0	regulation of biological process
GO:0051453	16515	76	3	2	81	2	1	false	0.8796296296296552	0.9198412698412965	3.902957489455288E-8	regulation of intracellular pH
GO:0008150	16515	13878	3	2	14589	2	1	false	0.904901259129079	0.9390183281752319	0.0	biological_process
GO:0000902	16515	960	3	1	1057	1	1	false	0.9082308420055522	0.9390183281752319	4.187268842637695E-140	cell morphogenesis
GO:0048856	16515	4812	3	1	5265	1	1	false	0.9139601139625344	0.9396331508715944	0.0	anatomical structure development
GO:0030154	16515	3328	3	1	3513	1	1	false	0.9473384571602879	0.9675862068966373	6.4067112836E-314	cell differentiation
GO:0048699	16515	1380	3	1	1450	1	1	false	0.9517241379311188	0.9675862068966373	3.2946673344839256E-121	generation of neurons
GO:0006810	16515	4702	3	2	4792	2	1	false	0.9627862864732899	0.9734248089757572	1.9528703698435357E-193	transport
GO:0120036	16515	1437	3	1	1456	1	1	false	0.9869505494513129	0.9923733546680784	1.0870553178834464E-43	plasma membrane bounded cell projection organization
GO:0120039	16515	616	3	1	618	1	1	false	0.9967637540452995	0.9967637540452995	5.24513120695616E-6	plasma membrane bounded cell projection morphogenesis
GO:0000000	16515	14589	3	2	0	0	0	true	1.0	1.0	1.0	Gene Ontology
