## Supplementary File S3 for "PIGNON: A protein-protein interaction-guided functional enrichment analysis for quantitative proteomics": table-mcl2_cluster1009-Parent-Child-Union-Benjamini-Hochberg.txt

ID	Pop.total	Pop.term	Study.total	Study.term	Pop.family	Study.family	nparents	is.trivial	p	p.adjusted	p.min	name
GO:0006903	16515	418	3	2	12903	2	3	false	0.0010470432031123396	0.1271511302502505	0.0	vesicle targeting
GO:0060296	16515	6	3	1	3587	1	3	false	0.0016727069974915934	0.1271511302502505	3.3943864402225355E-19	regulation of cilium beat frequency involved in ciliary motility
GO:0003406	16515	4	3	1	1202	1	2	false	0.003327787021630267	0.1271511302502505	1.1554824071517192E-11	retinal pigment epithelium development
GO:0048520	16515	19	3	1	5452	1	3	false	0.003484959647840337	0.1271511302502505	1.2710728637855441E-54	positive regulation of behavior
GO:0044782	16515	353	3	2	5329	2	2	false	0.004376303494332668	0.1271511302502505	0.0	cilium organization
GO:0005929	16515	647	3	2	9587	2	3	false	0.004547960107788529	0.1271511302502505	0.0	cilium
GO:0007017	16515	896	3	2	12841	2	1	false	0.004863704435801931	0.1271511302502505	0.0	microtubule-based process
GO:0099111	16515	440	3	2	4764	2	2	false	0.00851265166187587	0.19472690676541052	0.0	microtubule-based transport
GO:0050795	16515	53	3	1	8966	2	2	false	0.01178815327507702	0.21873071064140176	1.6220695107531526E-140	regulation of behavior
GO:0002088	16515	69	3	1	4812	1	2	false	0.014339152119703597	0.21873071064140176	2.320509248924028E-156	lens development in camera-type eye
GO:0005623	16515	1465	3	2	11845	2	1	false	0.015287808629238413	0.21873071064140176	0.0	cell
GO:0035082	16515	338	3	2	2681	2	3	false	0.015853128983908765	0.21873071064140176	0.0	axoneme assembly
GO:1905349	16515	338	3	2	2668	2	2	false	0.01600802523375067	0.21873071064140176	0.0	ciliary transition zone assembly
GO:0018200	16515	22	3	1	1150	1	1	false	0.019130434782607945	0.21873071064140176	6.356227504838506E-47	peptidyl-glutamic acid modification
GO:0030990	16515	647	3	2	4639	2	1	false	0.01942592384466655	0.21873071064140176	0.0	intraciliary transport particle
GO:0070925	16515	771	3	2	5515	2	2	false	0.019522382817781306	0.21873071064140176	0.0	organelle assembly
GO:0051656	16515	691	3	2	4820	2	2	false	0.02052689087708688	0.21873071064140176	0.0	establishment of organelle localization
GO:1902019	16515	20	3	1	907	1	2	false	0.022050716648281645	0.21873071064140176	2.1164828235121893E-41	regulation of cilium-dependent cell motility
GO:0051649	16515	801	3	2	5310	2	3	false	0.022730828046954473	0.21873071064140176	0.0	establishment of localization in cell
GO:0006928	16515	2076	3	2	12841	2	1	false	0.026126520847572252	0.21873071064140176	0.0	movement of cell or subcellular component
GO:0060632	16515	20	3	1	1487	2	3	false	0.02672782780509033	0.21873071064140176	9.900131776907439E-46	regulation of microtubule-based movement
GO:0060041	16515	131	3	1	4812	1	2	false	0.027223607647553792	0.21873071064140176	2.0837729253052162E-260	retina development in camera-type eye
GO:0046907	16515	1873	3	2	11294	2	3	false	0.02749074505329093	0.21873071064140176	0.0	intracellular transport
GO:0042995	16515	1906	3	2	10934	2	1	false	0.030373823058682026	0.23160040082245045	0.0	cell projection
GO:0030031	16515	584	3	2	3268	2	2	false	0.03188968427634971	0.23343248890287988	0.0	cell projection assembly
GO:0099118	16515	358	3	2	1952	2	2	false	0.033559397870795406	0.23620653116752152	0.0	microtubule-based protein transport
GO:0048736	16515	169	3	1	4812	1	2	false	0.035120532003333295	0.23803916135592565	4.1091173E-317	appendage development
GO:0031503	16515	549	3	2	2531	2	1	false	0.046982945077785394	0.2859984397732593	0.0	protein-containing complex localization
GO:0032886	16515	204	3	1	8500	2	2	false	0.0474267560887556	0.2859984397732593	0.0	regulation of microtubule-based process
GO:0021915	16515	148	3	1	3091	1	4	false	0.04788094467811973	0.2859984397732593	2.6684688097698462E-257	neural tube development
GO:0007224	16515	128	3	1	2604	1	1	false	0.04915514592928988	0.2859984397732593	5.78606326777E-221	smoothened signaling pathway
GO:0030030	16515	1456	3	2	6509	2	1	false	0.05001065613521474	0.2859984397732593	0.0	cell projection organization
GO:0007018	16515	540	3	2	2358	2	2	false	0.05236958612804558	0.29041315943734364	0.0	microtubule-based movement
GO:0035107	16515	142	3	1	2370	1	2	false	0.05991561181430137	0.31504131010460656	1.2259528040759963E-232	appendage morphogenesis
GO:0030705	16515	465	3	2	1873	2	1	false	0.06153572357515658	0.31504131010460656	0.0	cytoskeleton-dependent intracellular transport
GO:0007389	16515	379	3	1	6028	1	2	false	0.06287325812887976	0.31504131010460656	0.0	pattern specification process
GO:0098840	16515	358	3	2	1417	2	3	false	0.06369687690639586	0.31504131010460656	0.0	protein transport along microtubule
GO:0001539	16515	99	3	1	1451	1	1	false	0.0682288077187791	0.32857557401412035	2.824134867514538E-156	cilium or flagellum-dependent cell motility
GO:0007610	16515	528	3	1	13878	2	1	false	0.07464680817345815	0.3502657921985344	0.0	behavior
GO:0048880	16515	327	3	1	4127	1	1	false	0.07923431063717043	0.3584207632746957	0.0	sensory system development
GO:0021532	16515	33	3	1	381	1	2	false	0.0866141732283474	0.3584207632746957	2.4428730174180486E-48	neural tube patterning
GO:0051640	16515	807	3	2	2730	2	1	false	0.08730565879673775	0.3584207632746957	0.0	organelle localization
GO:0007010	16515	1441	3	2	4814	2	1	false	0.08955802864257861	0.3584207632746957	0.0	cytoskeleton organization
GO:0061512	16515	353	3	2	1178	2	1	false	0.0896180759405114	0.3584207632746957	1.681023134525E-311	protein localization to cilium
GO:2000253	16515	8	3	1	89	1	3	false	0.08988764044943745	0.3584207632746957	1.4159241340201383E-11	positive regulation of feeding behavior
GO:0040017	16515	513	3	1	5694	1	3	false	0.09009483667014209	0.3584207632746957	0.0	positive regulation of locomotion
GO:0048193	16515	665	3	2	2128	2	1	false	0.09755524212500394	0.37346938775509764	0.0	Golgi vesicle transport
GO:0060831	16515	13	3	1	132	1	2	false	0.09848484848485162	0.37346938775509764	3.104234594810058E-18	smoothened signaling pathway involved in dorsal/ventral neural tube patterning
GO:0003352	16515	13	3	1	130	1	2	false	0.09999999999999883	0.37346938775509764	3.822705071461021E-18	regulation of cilium movement
GO:0060271	16515	338	3	2	1013	2	8	false	0.11111089434201481	0.40392892616711407	2.7992624423356037E-279	cilium assembly
GO:0042733	16515	60	3	1	533	1	2	false	0.1125703564728023	0.40392892616711407	6.540884803178607E-81	embryonic digit morphogenesis
GO:0060294	16515	16	3	1	123	1	2	false	0.13008130081300556	0.4503934929260771	2.1127598757139695E-20	cilium movement involved in cell motility
GO:0005815	16515	738	3	1	10934	2	2	false	0.13044183128460157	0.4503934929260771	0.0	microtubule organizing center
GO:0005814	16515	610	3	1	4526	1	2	false	0.13477684489653016	0.45674375214935226	0.0	centriole
GO:0098590	16515	2390	3	2	6329	2	2	false	0.14256485757068196	0.46368243243243207	0.0	plasma membrane region
GO:0045184	16515	1978	3	2	5129	2	2	false	0.14867989338309098	0.46368243243243207	0.0	establishment of protein localization
GO:0032991	16515	4639	3	2	11845	2	1	false	0.15336337349872545	0.46368243243243207	0.0	protein-containing complex
GO:0120031	16515	570	3	2	1446	2	2	false	0.15522118049068093	0.46368243243243207	0.0	plasma membrane bounded cell projection assembly
GO:0007507	16515	522	3	1	3325	1	2	false	0.1569924812032556	0.46368243243243207	0.0	heart development
GO:0007423	16515	491	3	1	3125	1	1	false	0.15712000000003365	0.46368243243243207	0.0	sensory organ development
GO:0007631	16515	83	3	1	528	1	1	false	0.15719696969694716	0.46368243243243207	3.757649788631988E-99	feeding behavior
GO:0022607	16515	2668	3	2	6683	2	2	false	0.1593422364830566	0.46368243243243207	0.0	cellular component assembly
GO:0042073	16515	344	3	2	856	2	4	false	0.16121768595948266	0.46368243243243207	1.204155483386331E-249	intraciliary transport
GO:0060295	16515	6	3	1	37	1	3	false	0.16216216216216203	0.46368243243243207	4.3014748897101895E-7	regulation of cilium movement involved in cell motility
GO:0051272	16515	495	3	1	5452	2	3	false	0.17335662898452822	0.48806558621797946	0.0	positive regulation of cellular component movement
GO:0051179	16515	5875	3	2	13878	2	1	false	0.1791922991130472	0.4968513748134491	0.0	localization
GO:0044085	16515	2890	3	2	6683	2	1	false	0.18696807308865288	0.5033751220706478	0.0	cellular component biogenesis
GO:0040012	16515	891	3	1	9059	2	2	false	0.18704649344701668	0.5033751220706478	0.0	regulation of locomotion
GO:0051270	16515	896	3	1	8723	2	3	false	0.19489370456418462	0.5065016408435026	0.0	regulation of cellular component movement
GO:0035295	16515	939	3	1	4812	1	2	false	0.1951371571073339	0.5065016408435026	0.0	tube development
GO:0060259	16515	22	3	1	110	1	2	false	0.199999999999998	0.5065016408435026	1.3126599095472786E-23	regulation of feeding behavior
GO:0016192	16515	2128	3	2	4702	2	1	false	0.2047699562729667	0.5065016408435026	0.0	vesicle-mediated transport
GO:0000226	16515	727	3	2	1603	2	2	false	0.20552989362196394	0.5065016408435026	0.0	microtubule cytoskeleton organization
GO:0048598	16515	533	3	1	2563	1	2	false	0.20795942255177813	0.5065016408435026	0.0	embryonic morphogenesis
GO:0036064	16515	125	3	1	1130	2	2	false	0.20908941266860717	0.5065016408435026	5.42481356598006E-170	ciliary basal body
GO:0009790	16515	929	3	1	4343	1	1	false	0.21390743725528844	0.5065016408435026	0.0	embryo development
GO:0071705	16515	2183	3	2	4702	2	1	false	0.21549421007885589	0.5065016408435026	0.0	nitrogen compound transport
GO:0051641	16515	2730	3	2	5875	2	1	false	0.21588594527755847	0.5065016408435026	0.0	cellular localization
GO:0035113	16515	122	3	1	547	1	2	false	0.22303473491772008	0.5086146421877545	2.0413308639777484E-125	embryonic appendage morphogenesis
GO:0040011	16515	1650	3	1	13878	2	1	false	0.22365837764041085	0.5086146421877545	0.0	locomotion
GO:0006886	16515	1362	3	2	2870	2	3	false	0.22512451375523562	0.5086146421877545	0.0	intracellular protein transport
GO:0033036	16515	2808	3	2	5875	2	1	false	0.22840084324133064	0.5097238330873599	0.0	macromolecule localization
GO:0071840	16515	6683	3	2	13878	2	1	false	0.23187581903376142	0.5112442757009439	0.0	cellular component organization or biogenesis
GO:0072359	16515	983	3	1	4127	1	1	false	0.23818754543218112	0.5189085811201088	0.0	circulatory system development
GO:0001578	16515	363	3	2	727	2	1	false	0.2489683631361136	0.5347376016289876	4.791460585513317E-218	microtubule bundle formation
GO:0009953	16515	75	3	1	296	1	1	false	0.25337837837835586	0.5347376016289876	3.248146826939731E-72	dorsal/ventral pattern formation
GO:0016043	16515	6509	3	2	12854	2	2	false	0.256400585566798	0.5347376016289876	0.0	cellular component organization
GO:0099080	16515	1510	3	1	10934	2	1	false	0.25714157892541484	0.5347376016289876	0.0	supramolecular complex
GO:0071944	16515	5612	3	2	10934	2	1	false	0.26341440040921293	0.5416273626391681	0.0	cell periphery
GO:1905515	16515	51	3	1	338	2	1	false	0.27938826751879925	0.5599604907884468	8.758402906297363E-62	non-motile cilium assembly
GO:0021904	16515	23	3	1	82	1	2	false	0.280487804878042	0.5599604907884468	7.54208519206392E-21	dorsal/ventral neural tube patterning
GO:0071702	16515	2495	3	2	4702	2	1	false	0.2815101920903667	0.5599604907884468	0.0	organic substance transport
GO:0009799	16515	111	3	1	379	1	1	false	0.2928759894459482	0.576304366329124	6.509980373257277E-99	specification of symmetry
GO:0018193	16515	1150	3	1	3764	1	1	false	0.3055260361314704	0.5948006873623306	0.0	peptidyl-amino acid modification
GO:0005874	16515	523	3	1	1665	1	2	false	0.31411411411416323	0.5988955776450067	0.0	microtubule
GO:0051650	16515	503	3	2	897	2	3	false	0.31417472925639695	0.5988955776450067	2.696098455078724E-266	establishment of vesicle localization
GO:2000147	16515	486	3	1	1475	1	4	false	0.3294915254238059	0.6216180325005822	0.0	positive regulation of cell motility
GO:0016020	16515	6329	3	2	10934	2	1	false	0.3350295766107691	0.625616454283375	0.0	membrane
GO:0033365	16515	1178	3	2	2012	2	1	false	0.34267443573262035	0.6334285024148437	0.0	protein localization to organelle
GO:0070727	16515	2015	3	2	3370	2	2	false	0.35744037316996113	0.6497041420122283	0.0	cellular macromolecule localization
GO:0048199	16515	405	3	2	676	2	2	false	0.3585798816570221	0.6497041420122283	6.523698570797862E-197	vesicle targeting, to, from or within Golgi
GO:0009888	16515	1798	3	1	4812	1	1	false	0.3736492103072989	0.6703706420219187	0.0	tissue development
GO:0050794	16515	8239	3	2	12995	2	2	false	0.401954730578933	0.6995096163721185	0.0	regulation of cellular process
GO:0031514	16515	147	3	1	647	2	1	false	0.40305578019073446	0.6995096163721185	7.122375894202573E-150	motile cilium
GO:0003341	16515	123	3	1	540	2	1	false	0.4039991754279011	0.6995096163721185	3.5535380468074474E-125	cilium movement
GO:0032879	16515	2429	3	1	10462	2	2	false	0.41045963093603816	0.6995096163721185	0.0	regulation of localization
GO:0051648	16515	518	3	2	807	2	1	false	0.4117292548759011	0.6995096163721185	8.105257218839552E-228	vesicle localization
GO:0050789	16515	8917	3	2	13878	2	2	false	0.41282534736715193	0.6995096163721185	0.0	regulation of biological process
GO:0051674	16515	1451	3	1	5875	2	1	false	0.4329906185947071	0.7266922428019368	0.0	localization of cell
GO:0005856	16515	1977	3	1	4526	1	1	false	0.43680954485362317	0.7266922428019368	0.0	cytoskeleton
GO:0009653	16515	2361	3	1	5265	1	2	false	0.448433048434521	0.739308539310967	0.0	anatomical structure morphogenesis
GO:0065007	16515	9584	3	2	13878	2	1	false	0.4768983520948942	0.7734367461404927	0.0	biological regulation
GO:0007399	16515	1971	3	1	4127	1	1	false	0.4775866246659873	0.7734367461404927	0.0	nervous system development
GO:0099513	16515	1041	3	1	2082	1	2	false	0.4999999999999138	0.7924700524314061	0.0	polymeric cytoskeletal fiber
GO:0018095	16515	11	3	1	22	1	1	false	0.4999999999999973	0.7924700524314061	1.4175710770137988E-6	protein polyglutamylation
GO:0043232	16515	4526	3	1	9010	1	2	false	0.5023307436177219	0.7924700524314061	0.0	intracellular non-membrane-bounded organelle
GO:0043412	16515	3949	3	1	7606	1	1	false	0.5191953720732142	0.8120748127298991	0.0	macromolecule modification
GO:2000145	16515	829	3	1	1544	1	3	false	0.5369170984451738	0.8326765170802272	0.0	regulation of cell motility
GO:0006996	16515	4814	3	2	6509	2	1	false	0.5469657491843531	0.8411322025271984	0.0	organelle organization
GO:0007166	16515	2604	3	1	4610	1	1	false	0.5648590021697816	0.8614099783089169	0.0	cell surface receptor signaling pathway
GO:0019538	16515	5250	3	1	8935	1	3	false	0.5875769445978096	0.8698254470783731	0.0	protein metabolic process
GO:0048522	16515	4621	3	1	12886	2	3	false	0.5886318945909153	0.8698254470783731	0.0	positive regulation of cellular process
GO:0007165	16515	4610	3	1	12851	2	5	false	0.5887867740014167	0.8698254470783731	0.0	signal transduction
GO:0015833	16515	1929	3	2	2495	2	2	false	0.597684864514521	0.8698254470783731	0.0	peptide transport
GO:0023052	16515	5095	3	1	13878	2	1	false	0.599489557351409	0.8698254470783731	0.0	signaling
GO:0015630	16515	1194	3	1	1977	1	1	false	0.6039453717746771	0.8698254470783731	0.0	microtubule cytoskeleton
GO:0065008	16515	3583	3	1	9584	2	1	false	0.6079634271676224	0.8698254470783731	0.0	regulation of biological quality
GO:0032502	16515	5265	3	1	13878	2	1	false	0.6148445949070811	0.8698254470783731	0.0	developmental process
GO:0048518	16515	5275	3	1	13878	2	2	false	0.6157384858932995	0.8698254470783731	0.0	positive regulation of biological process
GO:0060429	16515	1111	3	1	1798	1	1	false	0.6179087875420136	0.8698254470783731	0.0	epithelium development
GO:0034613	16515	2012	3	2	2533	2	2	false	0.6308718595430206	0.871064426735259	0.0	cellular protein localization
GO:0009792	16515	587	3	1	929	1	1	false	0.6318622174382771	0.871064426735259	1.2806725586208028E-264	embryo development ending in birth or egg hatching
GO:0120025	16515	1906	3	2	2390	2	2	false	0.6359219645135012	0.871064426735259	0.0	plasma membrane bounded cell projection
GO:0007154	16515	5113	3	1	12841	2	1	false	0.637828596625818	0.871064426735259	0.0	cell communication
GO:0048513	16515	3125	3	1	4812	1	2	false	0.6494181213633105	0.8787602785880796	0.0	animal organ development
GO:0001654	16515	323	3	1	492	1	2	false	0.6565040650405117	0.8787602785880796	9.127290303776097E-137	eye development
GO:0005575	16515	11845	3	2	14589	2	1	false	0.6591923897048987	0.8787602785880796	0.0	cellular_component
GO:0051234	16515	4792	3	2	5875	2	1	false	0.6652749440408866	0.8787602785880796	0.0	establishment of localization
GO:0044267	16515	4687	3	1	7022	1	2	false	0.6674736542281041	0.8787602785880796	0.0	cellular protein metabolic process
GO:0032501	16515	6028	3	1	13878	2	1	false	0.6800651759953393	0.8847056696411003	0.0	multicellular organismal process
GO:1901564	16515	6170	3	1	9003	1	2	false	0.6853271131903249	0.8847056696411003	0.0	organonitrogen compound metabolic process
GO:0007275	16515	4343	3	1	6284	1	2	false	0.6911203055396322	0.8847056696411003	0.0	multicellular organism development
GO:0036211	16515	3764	3	1	5415	1	2	false	0.6951061865182656	0.8847056696411003	0.0	protein modification process
GO:0097712	16515	338	3	2	405	2	2	false	0.6961618384061117	0.8847056696411003	2.3713088587117477E-78	vesicle targeting, trans-Golgi to periciliary membrane compartment
GO:0051716	16515	5952	3	1	13037	2	2	false	0.7046775995641958	0.8893517291051575	0.0	cellular response to stimulus
GO:0044260	16515	6589	3	1	9167	1	2	false	0.7187738627761757	0.8973156697405787	0.0	cellular macromolecule metabolic process
GO:0043226	16515	9283	3	2	10934	2	1	false	0.7207945543817764	0.8973156697405787	0.0	organelle
GO:0043228	16515	4536	3	1	9283	2	1	false	0.7385328993778939	0.91318594990645	0.0	non-membrane-bounded organelle
GO:0005886	16515	5537	3	2	6400	2	2	false	0.7484771057987615	0.9192705393367339	0.0	plasma membrane
GO:0003356	16515	10	3	1	13	1	1	false	0.7692307692307704	0.9380919323034337	0.0034965034965034974	regulation of cilium beat frequency
GO:0050896	16515	7281	3	1	13878	2	1	false	0.7740539987858934	0.9380919323034337	0.0	response to stimulus
GO:0003002	16515	296	3	1	379	1	1	false	0.7810026385225792	0.9402860713791579	6.123300973226972E-86	regionalization
GO:0005622	16515	10525	3	2	11845	2	1	false	0.7895315334192725	0.9426900829916695	0.0	intracellular
GO:0042886	16515	1950	3	2	2183	2	1	false	0.7978807156211561	0.9426900829916695	3.676E-321	amide transport
GO:0006464	16515	3764	3	1	4687	1	2	false	0.8030723277178098	0.9426900829916695	0.0	cellular protein modification process
GO:0060285	16515	99	3	1	123	1	2	false	0.8048780487804866	0.9426900829916695	4.767219679527044E-26	cilium-dependent cell motility
GO:0008104	16515	2531	3	2	2808	2	1	false	0.8124060524294807	0.9426900829916695	0.0	protein localization
GO:0099081	16515	1229	3	1	1510	1	1	false	0.8139072847687637	0.9426900829916695	2.9472324095E-314	supramolecular polymer
GO:0035108	16515	142	3	1	169	1	2	false	0.8402366863904923	0.952880921895003	6.874912312685913E-32	limb morphogenesis
GO:0043170	16515	7606	3	1	8995	1	1	false	0.8455808782695051	0.952880921895003	0.0	macromolecule metabolic process
GO:0110165	16515	10934	3	2	11845	2	1	false	0.8520889902826382	0.952880921895003	0.0	cellular anatomical entity
GO:0009987	16515	12841	3	2	13878	2	1	false	0.8561333170471993	0.952880921895003	0.0	cellular process
GO:0010970	16515	435	3	2	470	2	2	false	0.8564623690064304	0.952880921895003	1.1339005228704009E-53	transport along microtubule
GO:0048731	16515	4127	3	1	4812	1	2	false	0.8576475477984249	0.952880921895003	0.0	system development
GO:0030326	16515	122	3	1	142	1	2	false	0.8591549295774618	0.952880921895003	8.913457936657655E-25	embryonic limb morphogenesis
GO:0043010	16515	284	3	1	323	1	1	false	0.8792569659442837	0.9597076047952399	3.0841609002606947E-51	camera-type eye development
GO:0006807	16515	8339	3	1	9406	1	1	false	0.8865617690907434	0.9597076047952399	0.0	nitrogen compound metabolic process
GO:0015031	16515	1899	3	2	2008	2	2	false	0.8943553141698485	0.9597076047952399	2.850273740397961E-183	protein transport
GO:0048870	16515	1451	3	1	2148	2	3	false	0.8948096993860648	0.9597076047952399	0.0	cell motility
GO:0008152	16515	9406	3	1	13878	2	1	false	0.8961792902955413	0.9597076047952399	0.0	metabolic process
GO:0044237	16515	8863	3	1	13059	2	2	false	0.8967759585791586	0.9597076047952399	0.0	cellular metabolic process
GO:0008150	16515	13878	3	2	14589	2	1	false	0.904901259129079	0.962772851282683	0.0	biological_process
GO:0048856	16515	4812	3	1	5265	1	1	false	0.9139601139625344	0.9667901783534324	0.0	anatomical structure development
GO:0044238	16515	8708	3	1	9406	1	1	false	0.9257920476364541	0.9736778432038568	0.0	primary metabolic process
GO:0071704	16515	8995	3	1	9406	1	1	false	0.9563044864969051	0.991818254524768	0.0	organic substance metabolic process
GO:0006810	16515	4702	3	2	4792	2	1	false	0.9627862864732899	0.991818254524768	1.9528703698435357E-193	transport
GO:0035735	16515	338	3	2	344	2	2	false	0.9653705335954557	0.991818254524768	4.5396339318740405E-13	intraciliary transport involved in cilium assembly
GO:0043009	16515	571	3	1	587	1	1	false	0.9727427597954765	0.991818254524768	1.2941493882636457E-31	chordate embryonic development
GO:0120036	16515	1437	3	2	1456	2	1	false	0.9740625354040751	0.991818254524768	1.0870553178834464E-43	plasma membrane bounded cell projection organization
GO:0043229	16515	9004	3	1	10673	2	2	false	0.9755589388768211	0.991818254524768	0.0	intracellular organelle
GO:0150063	16515	324	3	1	327	1	1	false	0.9908256880734531	0.995117982099124	1.7318191461262801E-7	visual system development
GO:0007368	16515	110	3	1	111	1	1	false	0.9909909909909774	0.995117982099124	0.009009009009008763	determination of left/right symmetry
GO:0099512	16515	1223	3	1	1229	1	1	false	0.995117982099124	0.995117982099124	2.1150941658829377E-16	supramolecular fiber
GO:0000000	16515	14589	3	2	0	0	0	true	1.0	1.0	1.0	Gene Ontology
GO:0009855	16515	111	3	1	111	1	1	true	1.0	1.0	1.0	determination of bilateral symmetry
GO:0060173	16515	169	3	1	169	1	1	true	1.0	1.0	1.0	limb development
