## Supplementary File S3 for "PIGNON: A protein-protein interaction-guided functional enrichment analysis for quantitative proteomics": table-mcl2_cluster1010-Parent-Child-Union-Benjamini-Hochberg.txt

ID	Pop.total	Pop.term	Study.total	Study.term	Pop.family	Study.family	nparents	is.trivial	p	p.adjusted	p.min	name
GO:0031642	16515	9	3	1	4224	1	5	false	0.002130681818181384	0.21611508389568865	8.549716335296017E-28	negative regulation of myelination
GO:0060304	16515	5	3	1	4656	2	4	false	0.002146843544803298	0.21611508389568865	5.4960345165873144E-17	regulation of phosphatidylinositol dephosphorylation
GO:2000645	16515	3	3	1	2322	2	4	false	0.0025828660238435435	0.21611508389568865	4.798725519921786E-10	negative regulation of receptor catabolic process
GO:2000644	16515	7	3	1	4768	2	3	false	0.00293439375573713	0.21611508389568865	9.036296433678385E-23	regulation of receptor catabolic process
GO:0050897	16515	3	3	1	976	1	1	false	0.003073770491803988	0.21611508389568865	6.473480738810141E-9	cobalt ion binding
GO:2000643	16515	8	3	1	4636	2	4	false	0.0034486449557822657	0.21611508389568865	1.90106744367741E-25	positive regulation of early endosome to late endosome transport
GO:0050072	16515	6	3	1	1312	1	1	false	0.004573170731705614	0.24564459930304444	1.4279128303759866E-16	m7G(5')pppN diphosphatase activity
GO:0090394	16515	10	3	1	1256	1	5	false	0.00796178343948699	0.29788076846879413	3.8500461147550535E-25	negative regulation of excitatory postsynaptic potential
GO:0043954	16515	52	3	1	6509	1	1	false	0.007988938392973778	0.29788076846879413	4.927357914213209E-131	cellular component maintenance
GO:0031404	16515	12	3	1	1438	1	1	false	0.00834492350487189	0.29788076846879413	6.415293477739963E-30	chloride ion binding
GO:0002091	16515	11	3	1	2491	2	5	false	0.008814059933026492	0.29788076846879413	1.7809315005301573E-30	negative regulation of receptor internalization
GO:0031641	16515	40	3	1	8266	2	3	false	0.009655365626504236	0.29788076846879413	1.823373148657407E-109	regulation of myelination
GO:0044282	16515	365	3	2	3416	2	2	false	0.011389002232149144	0.29788076846879413	0.0	small molecule catabolic process
GO:0098815	16515	38	3	1	3272	1	5	false	0.011613691931532421	0.29788076846879413	1.7753475671080362E-89	modulation of excitatory postsynaptic potential
GO:0031645	16515	20	3	1	1683	1	3	false	0.011883541295297636	0.29788076846879413	8.197130419444712E-47	negative regulation of nervous system process
GO:0098927	16515	37	3	1	2128	1	1	false	0.017387218045101495	0.3969413375943947	1.3819481891199938E-80	vesicle-mediated transport between endosomal compartments
GO:0007272	16515	128	3	1	12864	2	2	false	0.019802255920903775	0.3969413375943947	7.266815633664E-311	ensheathment of neurons
GO:0002090	16515	50	3	1	5005	2	4	false	0.01988219614111436	0.3969413375943947	4.164077490752843E-121	regulation of receptor internalization
GO:0098519	16515	4	3	1	390	2	1	false	0.020433722233209054	0.3969413375943947	1.0535480382058381E-9	nucleotide phosphatase activity, acting on free nucleotides
GO:0016311	16515	451	3	2	2991	2	1	false	0.022693498555814547	0.3969413375943947	0.0	dephosphorylation
GO:1903651	16515	8	3	1	331	1	3	false	0.02416918429002747	0.3969413375943947	3.047299386335565E-16	positive regulation of cytoplasmic transport
GO:0099173	16515	160	3	1	6509	1	2	false	0.02458134890145782	0.3969413375943947	0.0	postsynapse organization
GO:0032801	16515	29	3	1	2263	2	3	false	0.025471067450714632	0.3969413375943947	5.481908274444721E-67	receptor catabolic process
GO:0010927	16515	98	3	1	3766	1	3	false	0.026022304832676063	0.3969413375943947	1.2331190990594007E-196	cellular component assembly involved in morphogenesis
GO:0009057	16515	1319	3	2	8030	2	2	false	0.0269639307198052	0.3969413375943947	0.0	macromolecule catabolic process
GO:0045806	16515	37	3	1	1348	1	4	false	0.027448071216633674	0.3969413375943947	3.6036614348787125E-73	negative regulation of endocytosis
GO:2000641	16515	16	3	1	509	1	3	false	0.03143418467582834	0.4377501273374613	1.3079109463606033E-30	regulation of early endosome to late endosome transport
GO:1903725	16515	69	3	1	2098	1	3	false	0.03288846520496733	0.4416451041809899	3.309279223849471E-131	regulation of phospholipid metabolic process
GO:2001022	16515	92	3	1	5155	2	4	false	0.03537839584461774	0.44972816237733776	8.404106979758346E-200	positive regulation of response to DNA damage stimulus
GO:0044281	16515	1811	3	2	9406	2	1	false	0.03705384247497689	0.44972816237733776	0.0	small molecule metabolic process
GO:0050805	16515	66	3	1	1780	1	4	false	0.03707865168536561	0.44972816237733776	5.470706556836143E-122	negative regulation of synaptic transmission
GO:1903649	16515	18	3	1	446	1	2	false	0.04035874439461369	0.45364010311577274	1.859027072722687E-32	regulation of cytoplasmic transport
GO:0043647	16515	63	3	1	3012	2	3	false	0.04140197760924772	0.45364010311577274	2.5878643114176036E-132	inositol phosphate metabolic process
GO:0046838	16515	15	3	1	672	2	2	false	0.04417713434106892	0.45364010311577274	5.947198389140685E-31	phosphorylated carbohydrate dephosphorylation
GO:0009451	16515	137	3	1	6011	2	2	false	0.04506734879562374	0.45364010311577274	4.598544785120546E-283	RNA modification
GO:1901575	16515	1956	3	2	9133	2	2	false	0.045849673959131886	0.45364010311577274	0.0	organic substance catabolic process
GO:0045017	16515	227	3	1	4759	1	3	false	0.04769909644896351	0.45364010311577274	0.0	glycerolipid biosynthetic process
GO:0030515	16515	30	3	1	623	1	1	false	0.048154093097908475	0.45364010311577274	7.891524162642219E-52	snoRNA binding
GO:0090501	16515	164	3	1	3402	1	2	false	0.04820693709584235	0.45364010311577274	1.1135186281830553E-284	RNA phosphodiester bond hydrolysis
GO:1901616	16515	55	3	1	2252	2	2	false	0.04825958543784817	0.45364010311577274	1.002623390186953E-111	organic hydroxy compound catabolic process
GO:0008654	16515	240	3	1	4756	1	4	false	0.05046257359129524	0.46277872366651246	0.0	phospholipid biosynthetic process
GO:0043112	16515	175	3	1	6589	2	1	false	0.052417356188362206	0.4636161358979121	0.0	receptor metabolic process
GO:0044248	16515	2055	3	2	8923	2	2	false	0.05301993043513357	0.4636161358979121	0.0	cellular catabolic process
GO:0051054	16515	176	3	1	3125	1	4	false	0.05632000000000494	0.4720510140772001	2.4225960600807973E-293	positive regulation of DNA metabolic process
GO:0044262	16515	264	3	1	8902	2	2	false	0.05843625344212297	0.4720510140772001	0.0	cellular carbohydrate metabolic process
GO:0009892	16515	2467	3	2	10162	2	3	false	0.058917807862864026	0.4720510140772001	0.0	negative regulation of metabolic process
GO:0034656	16515	40	3	1	1308	2	3	false	0.060249561874554214	0.4720510140772001	3.2282364085414947E-77	nucleobase-containing small molecule catabolic process
GO:0106027	16515	88	3	1	1437	1	1	false	0.061238691718836946	0.4720510140772001	3.9195951681341495E-143	neuron projection organization
GO:0030145	16515	61	3	1	976	1	1	false	0.06250000000001374	0.4720510140772001	1.516125732493229E-98	manganese ion binding
GO:0009056	16515	2357	3	2	9406	2	1	false	0.06277274123367023	0.4720510140772001	0.0	catabolic process
GO:0030100	16515	183	3	1	2657	1	3	false	0.06887467068131878	0.48311440593249355	1.6071404452822673E-288	regulation of endocytosis
GO:0005829	16515	390	3	1	10934	2	2	false	0.07006801374694141	0.48311440593249355	0.0	cytosol
GO:0099572	16515	345	3	1	9401	2	2	false	0.07205344836596574	0.48311440593249355	0.0	postsynaptic specialization
GO:0048261	16515	21	3	1	289	1	3	false	0.07266435986159953	0.48311440593249355	2.253225009472952E-32	negative regulation of receptor-mediated endocytosis
GO:0016482	16515	150	3	1	2014	1	2	false	0.0744786494538073	0.48311440593249355	4.16550774806529E-231	cytosolic transport
GO:0051129	16515	622	3	1	8126	1	3	false	0.076544425301623	0.48311440593249355	0.0	negative regulation of cellular component organization
GO:0046434	16515	103	3	1	2603	2	2	false	0.07758829683571775	0.48311440593249355	1.2305227456958408E-187	organophosphate catabolic process
GO:0032388	16515	192	3	1	2425	1	3	false	0.07917525773200121	0.48311440593249355	1.1465598292053087E-290	positive regulation of intracellular transport
GO:0099565	16515	146	3	1	1834	1	4	false	0.07960741548524315	0.48311440593249355	1.546423254492087E-220	chemical synaptic transmission, postsynaptic
GO:0090305	16515	320	3	1	3833	1	1	false	0.08348552048008066	0.48311440593249355	0.0	nucleic acid phosphodiester bond hydrolysis
GO:0010605	16515	2252	3	2	7683	2	3	false	0.08588923709370858	0.48311440593249355	0.0	negative regulation of macromolecule metabolic process
GO:0008238	16515	91	3	1	1042	1	1	false	0.08733205374278932	0.48311440593249355	1.834185287485497E-133	exopeptidase activity
GO:0032288	16515	18	3	1	205	1	2	false	0.08780487804877928	0.48311440593249355	3.3770809152338594E-26	myelin assembly
GO:0097367	16515	811	3	1	9221	1	1	false	0.08795141524835126	0.48311440593249355	0.0	carbohydrate derivative binding
GO:0016788	16515	1001	3	2	3358	2	1	false	0.08879776694434162	0.48311440593249355	0.0	hydrolase activity, acting on ester bonds
GO:0046839	16515	32	3	1	675	2	2	false	0.09263435542369416	0.48311440593249355	1.6093865432333564E-55	phospholipid dephosphorylation
GO:0098793	16515	525	3	1	10934	2	2	false	0.0937294354757623	0.48311440593249355	0.0	presynapse
GO:0034330	16515	618	3	1	6509	1	1	false	0.09494546013188268	0.48311440593249355	0.0	cell junction organization
GO:0005774	16515	390	3	1	4059	1	3	false	0.09608277900967076	0.48311440593249355	0.0	vacuolar membrane
GO:0006401	16515	383	3	1	3918	1	3	false	0.0977539561000784	0.48311440593249355	0.0	RNA catabolic process
GO:0045739	16515	61	3	1	621	1	4	false	0.09822866344605921	0.48311440593249355	4.471302535958817E-86	positive regulation of DNA repair
GO:0071545	16515	15	3	1	152	1	3	false	0.09868421052631161	0.48311440593249355	4.998891738814488E-21	inositol phosphate catabolic process
GO:1901615	16515	460	3	1	8995	2	1	false	0.09966918838948899	0.48311440593249355	0.0	organic hydroxy compound metabolic process
GO:0030133	16515	367	3	1	3629	1	2	false	0.10112978782020375	0.48311440593249355	0.0	transport vesicle
GO:0051051	16515	394	3	1	7554	2	3	false	0.10160170397293451	0.48311440593249355	0.0	negative regulation of transport
GO:0042802	16515	603	3	1	5904	1	1	false	0.10213414634118338	0.48311440593249355	0.0	identical protein binding
GO:0001882	16515	386	3	1	3769	1	4	false	0.10241443353660822	0.48311440593249355	0.0	nucleoside binding
GO:0032386	16515	319	3	1	3092	1	3	false	0.10316946959902877	0.48311440593249355	0.0	regulation of intracellular transport
GO:0051961	16515	271	3	1	2625	1	4	false	0.10323809523812395	0.48311440593249355	0.0	negative regulation of nervous system development
GO:0031644	16515	116	3	1	1121	1	2	false	0.10347903657446389	0.48311440593249355	2.844736000213394E-161	regulation of nervous system process
GO:0042391	16515	375	3	1	3583	1	1	false	0.10466089868832205	0.48311440593249355	0.0	regulation of membrane potential
GO:0060627	16515	492	3	1	8986	2	3	false	0.10651166886507879	0.48311440593249355	0.0	regulation of vesicle-mediated transport
GO:0098794	16515	620	3	1	10934	2	2	false	0.11019728375023047	0.48311440593249355	0.0	postsynapse
GO:0099177	16515	387	3	1	3496	1	3	false	0.1106979405032746	0.48311440593249355	0.0	regulation of trans-synaptic signaling
GO:0034655	16515	492	3	1	4444	1	5	false	0.11071107110723472	0.48311440593249355	0.0	nucleobase-containing compound catabolic process
GO:0048519	16515	4686	3	2	13878	2	2	false	0.11399594628858059	0.48311440593249355	0.0	negative regulation of biological process
GO:0006793	16515	3009	3	2	8863	2	1	false	0.11523582746234717	0.48311440593249355	0.0	phosphorus metabolic process
GO:0016553	16515	16	3	1	137	1	1	false	0.11678832116788625	0.48311440593249355	3.378397483752711E-21	base conversion or substitution editing
GO:0000287	16515	202	3	1	1729	1	1	false	0.1168305378831269	0.48311440593249355	6.034098798833077E-270	magnesium ion binding
GO:0046856	16515	24	3	1	204	1	2	false	0.11764705882352931	0.48311440593249355	9.399717959755147E-32	phosphatidylinositol dephosphorylation
GO:0031330	16515	223	3	1	3652	2	4	false	0.11841194613346934	0.48311440593249355	0.0	negative regulation of cellular catabolic process
GO:0005975	16515	557	3	1	8996	2	2	false	0.12000563032077784	0.48311440593249355	0.0	carbohydrate metabolic process
GO:0036094	16515	1120	3	1	9221	1	1	false	0.12146188049104009	0.48311440593249355	0.0	small molecule binding
GO:0008610	16515	616	3	1	5059	1	2	false	0.12176319430752042	0.48311440593249355	0.0	lipid biosynthetic process
GO:0048471	16515	689	3	1	10934	2	2	false	0.12206348022230555	0.48311440593249355	0.0	perinuclear region of cytoplasm
GO:0051052	16515	319	3	1	4959	2	3	false	0.1245290852513179	0.48346299609067045	0.0	regulation of DNA metabolic process
GO:0045787	16515	345	3	1	5263	2	3	false	0.12681851379122028	0.48346299609067045	0.0	positive regulation of cell cycle
GO:0097060	16515	356	3	1	2794	1	2	false	0.1274158911954391	0.48346299609067045	0.0	synaptic membrane
GO:0090407	16515	624	3	1	4895	1	2	false	0.12747701736494838	0.48346299609067045	0.0	organophosphate biosynthetic process
GO:0048522	16515	4621	3	2	12886	2	3	false	0.12858058406666767	0.48346299609067045	0.0	positive regulation of cellular process
GO:0019216	16515	359	3	1	5255	2	2	false	0.1319768328380198	0.486374809868014	0.0	regulation of lipid metabolic process
GO:0052866	16515	27	3	1	390	2	1	false	0.1338342891042183	0.486374809868014	3.0079447956662187E-42	phosphatidylinositol phosphate phosphatase activity
GO:0032989	16515	1057	3	1	7814	1	3	false	0.13527002815414413	0.486374809868014	0.0	cellular component morphogenesis
GO:0046983	16515	799	3	1	5904	1	1	false	0.13533197831943072	0.486374809868014	0.0	protein dimerization activity
GO:0009895	16515	278	3	1	3950	2	3	false	0.13582275275569541	0.486374809868014	0.0	negative regulation of catabolic process
GO:0046164	16515	45	3	1	631	2	3	false	0.13764998868013492	0.4875431118725167	5.949485126184325E-70	alcohol catabolic process
GO:2000781	16515	34	3	1	245	1	3	false	0.13877551020409712	0.4875431118725167	1.912785961608993E-42	positive regulation of double-strand break repair
GO:0036477	16515	797	3	1	10934	2	1	false	0.1404767462114927	0.4875431118725167	0.0	somatodendritic compartment
GO:0044057	16515	491	3	1	3474	1	2	false	0.14133563615453276	0.4875431118725167	0.0	regulation of system process
GO:0048583	16515	3777	3	2	9953	2	2	false	0.14398412086499715	0.4893335398232154	0.0	regulation of response to stimulus
GO:0048518	16515	5275	3	2	13878	2	2	false	0.14445750776695987	0.4893335398232154	0.0	positive regulation of biological process
GO:0006470	16515	298	3	1	3885	2	2	false	0.14754508812169953	0.495329938694277	0.0	protein dephosphorylation
GO:0080135	16515	675	3	1	8569	2	3	false	0.15134802899984653	0.5036005212738257	0.0	regulation of cellular response to stress
GO:0008237	16515	160	3	1	1042	1	1	false	0.15355086372358506	0.5046979865770042	2.567491445383033E-193	metallopeptidase activity
GO:0006282	16515	115	3	1	745	1	3	false	0.1543624161073284	0.5046979865770042	1.5912161007733195E-138	regulation of DNA repair
GO:0004721	16515	263	3	1	3180	2	3	false	0.15859265106470236	0.5140589379338628	0.0	phosphoprotein phosphatase activity
GO:0008138	16515	43	3	1	263	1	1	false	0.1634980988592982	0.5179063360881655	2.0030771796829715E-50	protein tyrosine/serine/threonine phosphatase activity
GO:0046174	16515	21	3	1	128	1	2	false	0.16406249999999778	0.5179063360881655	1.6250193036947438E-24	polyol catabolic process
GO:2001020	16515	204	3	1	1239	1	2	false	0.16464891041165355	0.5179063360881655	6.72187288317118E-240	regulation of response to DNA damage stimulus
GO:0044270	16515	526	3	1	6074	2	2	false	0.1657109383851634	0.5179063360881655	0.0	cellular nitrogen compound catabolic process
GO:0097062	16515	19	3	1	114	1	2	false	0.1666666666666703	0.5179063360881655	4.940286064001801E-22	dendritic spine maintenance
GO:0005730	16515	890	3	1	5098	1	2	false	0.17457826598652001	0.5258384878877043	0.0	nucleolus
GO:0090068	16515	259	3	1	1471	1	3	false	0.17607070020401874	0.5258384878877043	1.8005381630328997E-296	positive regulation of cell cycle process
GO:0046700	16515	523	3	1	5652	2	2	false	0.17651962218898268	0.5258384878877043	0.0	heterocycle catabolic process
GO:0060341	16515	720	3	1	4068	1	2	false	0.17699115044262173	0.5258384878877043	0.0	regulation of cellular localization
GO:0031323	16515	4758	3	2	11275	2	3	false	0.1780586220192628	0.5258384878877043	0.0	regulation of cellular metabolic process
GO:0019439	16515	540	3	1	5673	2	2	false	0.1813299431118984	0.5258384878877043	0.0	aromatic compound catabolic process
GO:0019222	16515	5105	3	2	11880	2	2	false	0.1846333242934966	0.5258384878877043	0.0	regulation of metabolic process
GO:0044309	16515	195	3	1	1047	1	1	false	0.1862464183380207	0.5258384878877043	8.065948461731084E-218	neuron spine
GO:1905114	16515	618	3	1	3315	1	2	false	0.1864253393662629	0.5258384878877043	0.0	cell surface receptor signaling pathway involved in cell-cell signaling
GO:1901361	16515	560	3	1	5697	2	2	false	0.18694789096438574	0.5258384878877043	0.0	organic cyclic compound catabolic process
GO:0048646	16515	989	3	1	5265	1	2	false	0.18784425451145495	0.5258384878877043	0.0	anatomical structure formation involved in morphogenesis
GO:0010648	16515	1264	3	1	6700	1	3	false	0.18865671641824697	0.5258384878877043	0.0	negative regulation of cell communication
GO:0035303	16515	183	3	1	1839	2	2	false	0.18916760007608102	0.5258384878877043	5.425185702300607E-258	regulation of dephosphorylation
GO:0070382	16515	199	3	1	1051	1	2	false	0.18934348239774246	0.5258384878877043	1.0115031066301945E-220	exocytic vesicle
GO:0010008	16515	454	3	1	2387	1	3	false	0.190196899874276	0.5258384878877043	0.0	endosome membrane
GO:0006402	16515	345	3	1	1782	1	3	false	0.19360269360260124	0.5313475386465553	0.0	mRNA catabolic process
GO:0044255	16515	922	3	1	8924	2	2	false	0.19596979747979448	0.5339466945826284	0.0	cellular lipid metabolic process
GO:0045935	16515	1094	3	1	5450	1	4	false	0.2007339449542124	0.5429925417466466	0.0	positive regulation of nucleobase-containing compound metabolic process
GO:0051093	16515	798	3	1	7314	2	3	false	0.20632085960194774	0.5480026554459002	0.0	negative regulation of developmental process
GO:1901265	16515	685	3	1	3307	1	2	false	0.20713637738139357	0.5480026554459002	0.0	nucleoside phosphate binding
GO:0051050	16515	859	3	1	7837	2	3	false	0.20721501902894554	0.5480026554459002	0.0	positive regulation of transport
GO:0051716	16515	5952	3	2	13037	2	2	false	0.20841590353394612	0.5480026554459002	0.0	cellular response to stimulus
GO:0019637	16515	1008	3	1	9042	2	2	false	0.2105427409589707	0.5482785057695372	0.0	organophosphate metabolic process
GO:0022402	16515	1438	3	1	12841	2	2	false	0.21143718972495448	0.5482785057695372	0.0	cell cycle process
GO:0006644	16515	380	3	1	3365	2	3	false	0.21313161116803767	0.5488868890354942	0.0	phospholipid metabolic process
GO:0043197	16515	193	3	1	895	1	3	false	0.21564245810054697	0.5515752669782699	7.061890989770185E-202	dendritic spine
GO:0008283	16515	1612	3	1	13878	2	1	false	0.21882552995766183	0.5559351301627085	0.0	cell population proliferation
GO:0030030	16515	1456	3	1	6509	1	1	false	0.22369027500317964	0.5633125010703324	0.0	cell projection organization
GO:0007049	16515	1553	3	1	12841	2	1	false	0.22726309152239643	0.5633125010703324	0.0	cell cycle
GO:0140096	16515	3053	3	2	6357	2	1	false	0.23060845895344076	0.5633125010703324	0.0	catalytic activity, acting on a protein
GO:0006900	16515	613	3	1	2654	1	3	false	0.23097211755843658	0.5633125010703324	0.0	vesicle budding from membrane
GO:0055086	16515	656	3	1	5306	2	2	false	0.23200239587821517	0.5633125010703324	0.0	nucleobase-containing small molecule metabolic process
GO:0035639	16515	360	3	1	1526	1	2	false	0.23591087811289027	0.5633125010703324	0.0	purine ribonucleoside triphosphate binding
GO:0051726	16515	1069	3	1	8439	2	2	false	0.23731441800505884	0.5633125010703324	0.0	regulation of cell cycle
GO:0005768	16515	865	3	1	3629	1	2	false	0.23835767429003096	0.5633125010703324	0.0	endosome
GO:0009968	16515	1148	3	1	4789	1	5	false	0.23971601587033317	0.5633125010703324	0.0	negative regulation of signal transduction
GO:0031901	16515	145	3	1	602	1	2	false	0.2408637873754153	0.5633125010703324	1.2110957423101763E-143	early endosome membrane
GO:0051241	16515	1010	3	1	7773	2	3	false	0.2430048548816202	0.5633125010703324	0.0	negative regulation of multicellular organismal process
GO:0006629	16515	1169	3	1	8996	2	2	false	0.24301972515317086	0.5633125010703324	0.0	lipid metabolic process
GO:0008235	16515	48	3	1	197	1	2	false	0.24365482233501298	0.5633125010703324	4.724660014924867E-47	metalloexopeptidase activity
GO:0016071	16515	809	3	1	3298	1	1	false	0.24530018192865943	0.5633125010703324	0.0	mRNA metabolic process
GO:0003008	16515	1482	3	1	6028	1	1	false	0.2458526874591416	0.5633125010703324	0.0	system process
GO:0045022	16515	37	3	1	150	1	2	false	0.24666666666667272	0.5633125010703324	5.375025786048199E-36	early endosome to late endosome transport
GO:0006259	16515	942	3	1	7103	2	2	false	0.2476681669118836	0.5633125010703324	0.0	DNA metabolic process
GO:0098805	16515	1574	3	1	6329	1	1	false	0.24869647653637014	0.5633125010703324	0.0	whole membrane
GO:0031329	16515	772	3	1	5738	2	3	false	0.2510021444819841	0.5639873969299226	0.0	regulation of cellular catabolic process
GO:0006897	16515	537	3	1	2131	1	3	false	0.25199436884102927	0.5639873969299226	0.0	endocytosis
GO:0003723	16515	623	3	1	2455	1	1	false	0.2537678207737757	0.5645958616031932	0.0	RNA binding
GO:0080090	16515	4581	3	2	8908	2	2	false	0.26443206049511014	0.5848614985068318	0.0	regulation of primary metabolic process
GO:0043412	16515	3949	3	2	7606	2	1	false	0.2695310097224153	0.5921855103545822	0.0	macromolecule modification
GO:0048259	16515	94	3	1	347	1	2	false	0.27089337175794714	0.5921855103545822	1.9348864789130893E-87	regulation of receptor-mediated endocytosis
GO:0050896	16515	7281	3	2	13878	2	1	false	0.2752326419439924	0.5958329208330061	0.0	response to stimulus
GO:0016787	16515	3358	3	2	6357	2	1	false	0.27899468710485265	0.5958329208330061	0.0	hydrolase activity
GO:0010324	16515	545	3	1	1951	1	1	false	0.27934392619166115	0.5958329208330061	0.0	membrane invagination
GO:0009894	16515	925	3	1	6072	2	2	false	0.2814914269846535	0.5958329208330061	0.0	regulation of catabolic process
GO:0044265	16515	1103	3	1	7226	2	3	false	0.28200441121478537	0.5958329208330061	0.0	cellular macromolecule catabolic process
GO:0003824	16515	6357	3	2	11969	2	1	false	0.28206984018158265	0.5958329208330061	0.0	catalytic activity
GO:0098984	16515	348	3	1	1222	1	1	false	0.2847790507365916	0.5981951009885946	3.52185E-316	neuron to neuron synapse
GO:0030258	16515	269	3	1	922	1	1	false	0.291757049891609	0.6074986188651585	6.294618240327923E-241	lipid modification
GO:0051960	16515	821	3	1	2749	1	2	false	0.2986540560206376	0.6074986188651585	0.0	regulation of nervous system development
GO:0061024	16515	1951	3	1	6509	1	1	false	0.2997388231671678	0.6074986188651585	0.0	membrane organization
GO:0042127	16515	1354	3	1	8277	2	2	false	0.30042788622513894	0.6074986188651585	0.0	regulation of cell population proliferation
GO:0051049	16515	1594	3	1	5283	1	2	false	0.3017225061525284	0.6074986188651585	0.0	regulation of transport
GO:0016050	16515	1460	3	1	4814	1	1	false	0.3032820938934419	0.6074986188651585	0.0	vesicle organization
GO:0031623	16515	102	3	1	336	1	2	false	0.30357142857145086	0.6074986188651585	5.6099763018674346E-89	receptor internalization
GO:0008284	16515	816	3	1	4921	2	3	false	0.3041717675859684	0.6074986188651585	0.0	positive regulation of cell population proliferation
GO:0046907	16515	1873	3	1	11294	2	3	false	0.304189793287323	0.6074986188651585	0.0	intracellular transport
GO:0030054	16515	1821	3	1	10934	2	1	false	0.30536499724871	0.6074986188651585	0.0	cell junction
GO:2000779	16515	78	3	1	253	1	2	false	0.3083003952568964	0.6101102558768056	2.4613275766179242E-67	regulation of double-strand break repair
GO:0006066	16515	320	3	1	1883	2	2	false	0.3110779766161035	0.6119147642020392	0.0	alcohol metabolic process
GO:0006382	16515	5	3	1	16	1	1	false	0.31249999999999994	0.6119147642020392	2.2893772893772823E-4	adenosine to inosine editing
GO:0048585	16515	1457	3	1	8481	2	3	false	0.31409454651859986	0.6119147642020392	0.0	negative regulation of response to stimulus
GO:0042995	16515	1906	3	1	10934	2	1	false	0.3182634551571402	0.6147353212357991	0.0	cell projection
GO:0043167	16515	2941	3	1	9221	1	1	false	0.31894588439683935	0.6147353212357991	0.0	ion binding
GO:0099536	16515	688	3	1	2147	1	2	false	0.3204471355378102	0.6147353212357991	0.0	synaptic signaling
GO:0019751	16515	104	3	1	320	1	1	false	0.3249999999999902	0.6174204635407328	4.87691750205669E-87	polyol metabolic process
GO:0042578	16515	571	3	2	1001	2	1	false	0.3251448551447322	0.6174204635407328	3.8920527776558893E-296	phosphoric ester hydrolase activity
GO:0007267	16515	1687	3	1	5153	1	2	false	0.3273821075087925	0.6174204635407328	0.0	cell-cell signaling
GO:0023057	16515	1267	3	1	7020	2	3	false	0.32841514018124085	0.6174204635407328	0.0	negative regulation of signaling
GO:0031410	16515	2016	3	1	6076	1	2	false	0.33179723502221276	0.6206754247181692	0.0	cytoplasmic vesicle
GO:0060255	16515	4602	3	2	7947	2	2	false	0.3353104387060816	0.6241422027400331	0.0	regulation of macromolecule metabolic process
GO:0060078	16515	129	3	1	375	1	1	false	0.34399999999997005	0.630193502097017	3.447874483454012E-104	regulation of postsynaptic membrane potential
GO:0008021	16515	185	3	1	537	1	2	false	0.34450651769079177	0.630193502097017	1.7979885186985085E-149	synaptic vesicle
GO:0019538	16515	5250	3	2	8935	2	3	false	0.34521954132159616	0.630193502097017	0.0	protein metabolic process
GO:2000026	16515	1794	3	1	5196	1	3	false	0.345265588914855	0.630193502097017	0.0	regulation of multicellular organismal development
GO:0035335	16515	104	3	1	298	1	1	false	0.3489932885906464	0.6339201763772128	4.012071207012672E-83	peptidyl-tyrosine dephosphorylation
GO:1901363	16515	3236	3	1	9221	1	1	false	0.3509380761330863	0.6343880607021176	0.0	heterocyclic compound binding
GO:0097159	16515	3307	3	1	9221	1	1	false	0.35863789177102323	0.6452050110330371	0.0	organic cyclic compound binding
GO:0030182	16515	1250	3	1	3328	1	2	false	0.37560096153843164	0.6674114985619019	0.0	neuron differentiation
GO:0098590	16515	2390	3	1	6329	1	2	false	0.37762679728146903	0.6674114985619019	0.0	plasma membrane region
GO:0008233	16515	1074	3	1	5075	2	3	false	0.3784987116776345	0.6674114985619019	0.0	peptidase activity
GO:0048468	16515	1897	3	1	5006	1	3	false	0.3789452656821435	0.6674114985619019	0.0	cell development
GO:0106018	16515	8	3	1	21	1	1	false	0.3809523809523812	0.6674114985619019	4.914246400314516E-6	phosphatidylinositol-3,5-bisphosphate phosphatase activity
GO:0016791	16515	390	3	2	631	2	2	false	0.38163157497555555	0.6674114985619019	1.7724745606628105E-181	phosphatase activity
GO:0004725	16515	102	3	1	265	1	2	false	0.3849056603773273	0.6700209643605327	3.9989097734914975E-76	protein tyrosine phosphatase activity
GO:0022008	16515	1450	3	1	3721	1	2	false	0.3896801934959465	0.674457204805904	0.0	neurogenesis
GO:0005769	16515	339	3	1	865	1	1	false	0.3919075144510192	0.674457204805904	1.0317500152976027E-250	early endosome
GO:0051128	16515	2242	3	1	10141	2	2	false	0.39330487463680897	0.674457204805904	0.0	regulation of cellular component organization
GO:0031324	16515	2129	3	1	9593	2	4	false	0.3946292155779225	0.674457204805904	0.0	negative regulation of cellular metabolic process
GO:0097708	16515	2016	3	1	9006	2	2	false	0.39761166070901616	0.6761596251352697	0.0	intracellular vesicle
GO:0022607	16515	2668	3	1	6683	1	2	false	0.3992219063298667	0.6761596251352697	0.0	cellular component assembly
GO:0050794	16515	8239	3	2	12995	2	2	false	0.401954730578933	0.6777353304828646	0.0	regulation of cellular process
GO:0003729	16515	253	3	1	623	1	1	false	0.4060995184590626	0.6802485190796388	5.568862532860065E-182	mRNA binding
GO:0050793	16515	2287	3	1	9945	2	2	false	0.4070636084918051	0.6802485190796388	0.0	regulation of developmental process
GO:0032879	16515	2429	3	1	10462	2	2	false	0.41045963093603816	0.6828885895219041	0.0	regulation of localization
GO:0050789	16515	8917	3	2	13878	2	2	false	0.41282534736715193	0.6837988132601283	0.0	regulation of biological process
GO:0006974	16515	813	3	1	1926	1	1	false	0.4221183800622416	0.6930056710775495	0.0	cellular response to DNA damage stimulus
GO:0080134	16515	1277	3	1	5300	2	2	false	0.4238675862633964	0.6930056710775495	0.0	regulation of response to stress
GO:0006661	16515	117	3	1	276	1	2	false	0.42391304347828823	0.6930056710775495	4.1957986905064308E-81	phosphatidylinositol biosynthetic process
GO:0046486	16515	395	3	1	922	1	1	false	0.4284164859003147	0.6966804094040567	1.3937572883699088E-272	glycerolipid metabolic process
GO:0006281	16515	517	3	1	1201	1	2	false	0.4304746044962485	0.6966804094040567	0.0	DNA repair
GO:0044085	16515	2890	3	1	6683	1	1	false	0.43244052072595757	0.6966804094040567	0.0	cellular component biogenesis
GO:0048584	16515	2094	3	1	8465	2	3	false	0.43357238244826934	0.6966804094040567	0.0	positive regulation of response to stimulus
GO:0010564	16515	696	3	1	1553	1	2	false	0.44816484224120373	0.7119294207902156	0.0	regulation of cell cycle process
GO:0009653	16515	2361	3	1	5265	1	2	false	0.448433048434521	0.7119294207902156	0.0	anatomical structure morphogenesis
GO:0006302	16515	232	3	1	517	1	1	false	0.4487427466151093	0.7119294207902156	1.0048723200406124E-153	double-strand break repair
GO:0016192	16515	2128	3	1	4702	1	1	false	0.45257337303454787	0.7148961134521699	0.0	vesicle-mediated transport
GO:0099503	16515	920	3	1	2016	1	1	false	0.45634920634892834	0.7148961134521699	0.0	secretory vesicle
GO:0008152	16515	9406	3	2	13878	2	1	false	0.4593474426524375	0.7148961134521699	0.0	metabolic process
GO:0044237	16515	8863	3	2	13059	2	2	false	0.4606020948724073	0.7148961134521699	0.0	cellular metabolic process
GO:0051641	16515	2730	3	1	5875	1	1	false	0.46468085106490864	0.7148961134521699	0.0	cellular localization
GO:0031325	16515	2641	3	1	9799	2	4	false	0.46641511527881546	0.7148961134521699	0.0	positive regulation of cellular metabolic process
GO:0048869	16515	3513	3	1	13027	2	2	false	0.4666342097695012	0.7148961134521699	0.0	cellular developmental process
GO:0031982	16515	2029	3	1	7507	2	1	false	0.4675365608661711	0.7148961134521699	0.0	vesicle
GO:0009893	16515	2828	3	1	10458	2	3	false	0.4677245848649835	0.7148961134521699	0.0	positive regulation of metabolic process
GO:1901564	16515	6170	3	2	9003	2	2	false	0.4696492958551283	0.7149317216256205	0.0	organonitrogen compound metabolic process
GO:0051239	16515	2782	3	1	10089	2	2	false	0.47547574013626226	0.7182902834976449	0.0	regulation of multicellular organismal process
GO:0065007	16515	9584	3	2	13878	2	1	false	0.4768983520948942	0.7182902834976449	0.0	biological regulation
GO:0007399	16515	1971	3	1	4127	1	1	false	0.4775866246659873	0.7182902834976449	0.0	nervous system development
GO:0052744	16515	13	3	1	27	1	1	false	0.48148148148148123	0.7212630957650875	4.9854673626378956E-8	phosphatidylinositol monophosphate phosphatase activity
GO:0097061	16515	81	3	1	167	1	2	false	0.48502994011974154	0.7215221264621705	9.340647942298825E-50	dendritic spine organization
GO:0051174	16515	1639	3	1	5798	2	2	false	0.4854922819014073	0.7215221264621705	0.0	regulation of phosphorus metabolic process
GO:0043168	16515	1438	3	1	2941	1	1	false	0.4889493369593451	0.723799018490999	0.0	anion binding
GO:0097447	16515	581	3	1	1166	1	3	false	0.49828473413403224	0.7333019371319318	0.0	dendritic tree
GO:0090502	16515	82	3	1	164	1	1	false	0.5000000000000275	0.7333019371319318	6.874238626833197E-49	RNA phosphodiester bond hydrolysis, endonucleolytic
GO:0033554	16515	1926	3	1	6548	2	2	false	0.5017871806870118	0.7333019371319318	0.0	cellular response to stress
GO:0051173	16515	2492	3	1	8444	2	3	false	0.5031699462235064	0.7333019371319318	0.0	positive regulation of nitrogen compound metabolic process
GO:0006898	16515	275	3	1	537	1	1	false	0.5121042830538706	0.7413999755973731	7.557181205381543E-161	receptor-mediated endocytosis
GO:0048666	16515	1027	3	1	1990	1	2	false	0.5160804020101041	0.7413999755973731	0.0	neuron development
GO:0032553	16515	508	3	1	984	1	2	false	0.5162601626016138	0.7413999755973731	4.045169191954127E-295	ribonucleotide binding
GO:0044260	16515	6589	3	2	9167	2	2	false	0.516613812783276	0.7413999755973731	0.0	cellular macromolecule metabolic process
GO:0006508	16515	1639	3	1	5250	2	1	false	0.526958967242649	0.753370994993293	0.0	proteolysis
GO:0012505	16515	3456	3	1	10934	2	3	false	0.5322708642390094	0.7577739506977779	0.0	endomembrane system
GO:0010629	16515	1372	3	1	4323	2	3	false	0.5340694067417849	0.7577739506977779	0.0	negative regulation of gene expression
GO:0048523	16515	4164	3	1	12864	2	3	false	0.5426272538044857	0.7670219828213783	0.0	negative regulation of cellular process
GO:0043005	16515	1047	3	1	1906	1	1	false	0.54931794333664	0.77183348823401	0.0	neuron projection
GO:0050877	16515	817	3	1	1482	1	1	false	0.5512820512820672	0.77183348823401	0.0	nervous system process
GO:0010604	16515	2560	3	1	7739	2	3	false	0.5521893838695444	0.77183348823401	0.0	positive regulation of macromolecule metabolic process
GO:0030425	16515	581	3	1	1047	1	2	false	0.5549188156636807	0.7727758321834961	1.4979502321803E-311	dendrite
GO:0046474	16515	205	3	1	367	1	3	false	0.5585831062670453	0.7750082950420998	9.913361938054178E-109	glycerophospholipid biosynthetic process
GO:0046914	16515	976	3	1	1729	1	1	false	0.564488143435167	0.7751349810797002	0.0	transition metal ion binding
GO:0031090	16515	3159	3	1	9284	2	2	false	0.5647710326371135	0.7751349810797002	0.0	organelle membrane
GO:0007166	16515	2604	3	1	4610	1	1	false	0.5648590021697816	0.7751349810797002	0.0	cell surface receptor signaling pathway
GO:0030424	16515	602	3	1	1047	1	1	false	0.5749761222538338	0.7807272126660327	3.60013370824989E-309	axon
GO:0050804	16515	387	3	1	673	1	2	false	0.5750371471025532	0.7807272126660327	1.6518777353779856E-198	modulation of chemical synaptic transmission
GO:0060079	16515	88	3	1	153	1	2	false	0.5751633986927954	0.7807272126660327	7.62479463440752E-45	excitatory postsynaptic potential
GO:0007165	16515	4610	3	1	12851	2	5	false	0.5887867740014167	0.7963447015270959	0.0	signal transduction
GO:0031974	16515	3948	3	1	10934	2	1	false	0.5917966410028784	0.7975467276597932	0.0	membrane-enclosed lumen
GO:0098588	16515	1881	3	1	3159	1	1	false	0.5954415954409462	0.7995929995921278	0.0	bounding membrane of organelle
GO:0023052	16515	5095	3	1	13878	2	1	false	0.599489557351409	0.7997777005047754	0.0	signaling
GO:0023051	16515	3308	3	1	9004	2	2	false	0.5998332753785816	0.7997777005047754	0.0	regulation of signaling
GO:0065008	16515	3583	3	1	9584	2	1	false	0.6079634271676224	0.8040709290705966	0.0	regulation of biological quality
GO:0046488	16515	196	3	1	322	1	1	false	0.6086956521738635	0.8040709290705966	5.509634332467829E-93	phosphatidylinositol metabolic process
GO:0050808	16515	377	3	1	618	1	1	false	0.6100323624595061	0.8040709290705966	9.974271446309599E-179	synapse organization
GO:0000166	16515	685	3	1	1120	1	2	false	0.61160714285689	0.8040709290705966	4.9E-324	nucleotide binding
GO:0032502	16515	5265	3	1	13878	2	1	false	0.6148445949070811	0.8055106887981272	0.0	developmental process
GO:0031981	16515	2789	3	1	4497	1	2	false	0.6201912386041649	0.8096941170665486	0.0	nuclear lumen
GO:0043169	16515	1836	3	1	2941	1	1	false	0.6242774566465132	0.8097328584055214	0.0	cation binding
GO:0052629	16515	5	3	1	8	1	1	false	0.6249999999999999	0.8097328584055214	0.01785714285714285	phosphatidylinositol-3,5-bisphosphate 3-phosphatase activity
GO:0010646	16515	3269	3	1	8383	2	2	false	0.6278745320764318	0.8097328584055214	0.0	regulation of cell communication
GO:0016817	16515	1312	3	1	3358	2	1	false	0.6288350921659901	0.8097328584055214	0.0	hydrolase activity, acting on acid anhydrides
GO:0007154	16515	5113	3	1	12841	2	1	false	0.637828596625818	0.8185104175129951	0.0	cell communication
GO:0005515	16515	5904	3	1	9221	1	1	false	0.6402776271612878	0.8188584619477693	0.0	protein binding
GO:0043227	16515	7507	3	2	9283	2	1	false	0.6539507789273495	0.8326862652224033	0.0	membrane-bounded organelle
GO:0019219	16515	2640	3	1	6350	2	4	false	0.6586878955450326	0.8326862652224033	0.0	regulation of nucleobase-containing compound metabolic process
GO:0005575	16515	11845	3	2	14589	2	1	false	0.6591923897048987	0.8326862652224033	0.0	cellular_component
GO:0043231	16515	7335	3	2	9029	2	2	false	0.6599481570113728	0.8326862652224033	0.0	intracellular membrane-bounded organelle
GO:0051179	16515	5875	3	1	13878	2	1	false	0.6674714852900016	0.8379904523840778	0.0	localization
GO:0043233	16515	3948	3	1	9283	2	2	false	0.6697388258474452	0.8379904523840778	0.0	organelle lumen
GO:0045202	16515	1222	3	1	1821	1	1	false	0.6710598572206609	0.8379904523840778	0.0	synapse
GO:0003674	16515	11969	3	2	14589	2	1	false	0.6730667995212539	0.8379904523840778	0.0	molecular_function
GO:0032501	16515	6028	3	1	13878	2	1	false	0.6800651759953393	0.8422753228625826	0.0	multicellular organismal process
GO:0005773	16515	3678	3	1	8452	2	2	false	0.6809885589101732	0.8422753228625826	0.0	vacuole
GO:0070013	16515	3948	3	1	9004	2	2	false	0.6847134177537803	0.8441057215587586	0.0	intracellular organelle lumen
GO:0007275	16515	4343	3	1	6284	1	2	false	0.6911203055396322	0.8492197218395481	0.0	multicellular organism development
GO:0005634	16515	3375	3	1	7335	2	1	false	0.7085663712699258	0.8678207022719614	0.0	nucleus
GO:0043229	16515	9004	3	2	10673	2	2	false	0.711689257491939	0.8688154571979514	0.0	intracellular organelle
GO:0043170	16515	7606	3	2	8995	2	1	false	0.7149925038066675	0.8690798331644605	0.0	macromolecule metabolic process
GO:0043226	16515	9283	3	2	10934	2	1	false	0.7207945543817764	0.8690798331644605	0.0	organelle
GO:0006650	16515	322	3	1	446	1	2	false	0.7219730941703472	0.8690798331644605	7.689835624801014E-114	glycerophospholipid metabolic process
GO:0090304	16515	3833	3	1	8019	2	2	false	0.727536443673468	0.8690798331644605	0.0	nucleic acid metabolic process
GO:0010467	16515	3646	3	1	7606	2	1	false	0.7289651427426351	0.8690798331644605	0.0	gene expression
GO:0071840	16515	6683	3	1	13878	2	1	false	0.7312312569110183	0.8690798331644605	0.0	cellular component organization or biogenesis
GO:0010468	16515	2644	3	1	5456	2	2	false	0.7344128580688892	0.8690798331644605	0.0	regulation of gene expression
GO:0043228	16515	4536	3	1	9283	2	1	false	0.7385328993778939	0.8690798331644605	0.0	non-membrane-bounded organelle
GO:0006996	16515	4814	3	1	6509	1	1	false	0.7395913350707962	0.8690798331644605	0.0	organelle organization
GO:0006950	16515	3575	3	1	7281	2	1	false	0.7409573841884717	0.8690798331644605	0.0	response to stress
GO:0003676	16515	2455	3	1	3307	1	2	false	0.7423646809805463	0.8690798331644605	0.0	nucleic acid binding
GO:0017076	16515	509	3	1	685	1	1	false	0.7430656934307991	0.8690798331644605	8.692066618454418E-169	purine nucleotide binding
GO:0006139	16515	4384	3	1	8848	2	5	false	0.7454870225968521	0.8690798331644605	0.0	nucleobase-containing compound metabolic process
GO:0043232	16515	4526	3	1	9010	2	2	false	0.7523530606771349	0.8690798331644605	0.0	intracellular non-membrane-bounded organelle
GO:0042803	16515	603	3	1	799	1	2	false	0.7546933667082819	0.8690798331644605	1.4553087568464765E-192	protein homodimerization activity
GO:0009058	16515	4757	3	1	9406	2	1	false	0.7557346352079608	0.8690798331644605	0.0	biosynthetic process
GO:0016043	16515	6509	3	1	12854	2	2	false	0.7563580887694212	0.8690798331644605	0.0	cellular component organization
GO:0019001	16515	386	3	1	509	1	1	false	0.7583497053044234	0.8690798331644605	1.399494660464006E-121	guanyl nucleotide binding
GO:0046483	16515	4528	3	1	8863	2	1	false	0.7607976104526049	0.8690798331644605	0.0	heterocycle metabolic process
GO:0051171	16515	4412	3	1	8635	2	2	false	0.7608530071714643	0.8690798331644605	0.0	regulation of nitrogen compound metabolic process
GO:0071944	16515	5612	3	1	10934	2	1	false	0.7631083725987806	0.8690798331644605	0.0	cell periphery
GO:0006725	16515	4570	3	1	8863	2	1	false	0.7654107500091167	0.8690798331644605	0.0	cellular aromatic compound metabolic process
GO:0044249	16515	4600	3	1	8896	2	2	false	0.7668224610890515	0.8690798331644605	0.0	cellular biosynthetic process
GO:1901576	16515	4681	3	1	9027	2	2	false	0.7682387998548343	0.8690798331644605	0.0	organic substance biosynthetic process
GO:0005737	16515	6076	3	1	11683	2	2	false	0.7696903841589504	0.8690798331644605	0.0	cytoplasm
GO:0034593	16515	21	3	1	27	1	1	false	0.7777777777777775	0.8755821689953424	3.3782642478294425E-6	phosphatidylinositol bisphosphate phosphatase activity
GO:1901360	16515	4777	3	1	8995	2	1	false	0.7801349871535947	0.875614194536572	0.0	organic cyclic compound metabolic process
GO:0032561	16515	386	3	1	492	1	2	false	0.7845528455284145	0.8757045916390751	1.0416129082549764E-110	guanyl ribonucleotide binding
GO:0006807	16515	8339	3	2	9406	2	1	false	0.7859810771650153	0.8757045916390751	0.0	nitrogen compound metabolic process
GO:0009966	16515	2880	3	1	5336	2	4	false	0.7881982157970973	0.8757045916390751	0.0	regulation of signal transduction
GO:0005622	16515	10525	3	2	11845	2	1	false	0.7895315334192725	0.8757045916390751	0.0	intracellular
GO:0019220	16515	1639	3	1	2991	2	2	false	0.7957582893587414	0.8776941169345505	0.0	regulation of phosphate metabolic process
GO:0120025	16515	1906	3	1	2390	1	2	false	0.797489539750139	0.8776941169345505	0.0	plasma membrane bounded cell projection
GO:0034641	16515	5039	3	1	9147	2	2	false	0.798328159552171	0.8776941169345505	0.0	cellular nitrogen compound metabolic process
GO:0006464	16515	3764	3	1	4687	1	2	false	0.8030723277178098	0.8803358461279781	0.0	cellular protein modification process
GO:0051234	16515	4792	3	1	5875	1	1	false	0.8156595744665065	0.8915348837192048	0.0	establishment of localization
GO:0016020	16515	6329	3	1	10934	2	1	false	0.8226437359952804	0.8965624485050012	0.0	membrane
GO:0110165	16515	10934	3	2	11845	2	1	false	0.8520889902826382	0.9239985042183604	0.0	cellular anatomical entity
GO:0009987	16515	12841	3	2	13878	2	1	false	0.8561333170471993	0.9239985042183604	0.0	cellular process
GO:0044238	16515	8708	3	2	9406	2	1	false	0.8570836107254336	0.9239985042183604	0.0	primary metabolic process
GO:0048731	16515	4127	3	1	4812	1	2	false	0.8576475477984249	0.9239985042183604	0.0	system development
GO:0016070	16515	3298	3	1	3833	1	1	false	0.8604226454472057	0.9243397562518552	0.0	RNA metabolic process
GO:0005886	16515	5537	3	1	6400	1	2	false	0.8651562500031486	0.9267770655304384	0.0	plasma membrane
GO:0046855	16515	14	3	1	16	1	2	false	0.8749999999999999	0.9346590909090907	0.008333333333333328	inositol phosphate dephosphorylation
GO:0044267	16515	4687	3	1	7022	2	2	false	0.8894578420404158	0.9474111858560803	0.0	cellular protein metabolic process
GO:0008150	16515	13878	3	2	14589	2	1	false	0.904901259129079	0.960737096891423	0.0	biological_process
GO:0036211	16515	3764	3	1	5415	2	2	false	0.9070789079692957	0.960737096891423	0.0	protein modification process
GO:0048856	16515	4812	3	1	5265	1	1	false	0.9139601139625344	0.9631854322125263	0.0	anatomical structure development
GO:0071704	16515	8995	3	2	9406	2	1	false	0.9145138279251911	0.9631854322125263	0.0	organic substance metabolic process
GO:0004438	16515	12	3	1	13	1	1	false	0.9230769230769248	0.9694886119467143	0.07692307692307696	phosphatidylinositol-3-phosphatase activity
GO:0005525	16515	360	3	1	386	1	3	false	0.9326424870466486	0.9758883832664883	5.349837600433E-41	GTP binding
GO:0032279	16515	326	3	1	348	1	2	false	0.9367816091955262	0.9758883832664883	2.6942141911331886E-35	asymmetric synapse
GO:0032555	16515	492	3	1	525	1	2	false	0.9371428571429744	0.9758883832664883	4.163968031458112E-53	purine ribonucleotide binding
GO:0046872	16515	1729	3	1	1836	1	1	false	0.9417211328980686	0.9758883832664883	1.6689959932889248E-176	metal ion binding
GO:0014069	16515	326	3	1	345	1	2	false	0.94492753623195	0.9758883832664883	1.2182739717218095E-31	postsynaptic density
GO:0005488	16515	9221	3	1	11969	2	1	false	0.9473017807095734	0.9758883832664883	0.0	binding
GO:0030154	16515	3328	3	1	3513	1	1	false	0.9473384571602879	0.9758883832664883	6.4067112836E-314	cell differentiation
GO:0048699	16515	1380	3	1	1450	1	1	false	0.9517241379311188	0.9777275296778706	3.2946673344839256E-121	generation of neurons
GO:0070011	16515	1042	3	1	1074	1	1	false	0.9702048417134437	0.9907045530078751	4.27162281241786E-62	peptidase activity, acting on L-amino acid peptides
GO:0006810	16515	4702	3	1	4792	1	1	false	0.9812186978288634	0.9907045530078751	1.9528703698435357E-193	transport
GO:0001883	16515	379	3	1	386	1	1	false	0.9818652849739091	0.9907045530078751	4.169467267287772E-15	purine nucleoside binding
GO:0032549	16515	379	3	1	386	1	1	false	0.9818652849739091	0.9907045530078751	4.169467267287772E-15	ribonucleoside binding
GO:0032550	16515	376	3	1	382	1	2	false	0.9842931937172521	0.9907045530078751	2.410394908023963E-13	purine ribonucleoside binding
GO:0042552	16515	126	3	1	128	1	1	false	0.9843749999999653	0.9907045530078751	1.2303149606299077E-4	myelination
GO:0099537	16515	678	3	1	688	1	1	false	0.9854651162789891	0.9907045530078751	1.6308581617624151E-22	trans-synaptic signaling
GO:0120036	16515	1437	3	1	1456	1	1	false	0.9869505494513129	0.9907045530078751	1.0870553178834464E-43	plasma membrane bounded cell projection organization
GO:0006796	16515	2991	3	2	3009	2	1	false	0.9880697004732796	0.9907045530078751	1.6476590431454356E-47	phosphate-containing compound metabolic process
GO:0098916	16515	673	3	1	678	1	1	false	0.9926253687314729	0.9926253687314729	8.500657496417303E-13	anterograde trans-synaptic signaling
GO:0000000	16515	14589	3	2	0	0	0	true	1.0	1.0	1.0	Gene Ontology
GO:0007268	16515	673	3	1	673	1	1	true	1.0	1.0	1.0	chemical synaptic transmission
GO:0008366	16515	128	3	1	128	1	1	true	1.0	1.0	1.0	axon ensheathment
GO:0016462	16515	1312	3	1	1312	1	1	true	1.0	1.0	1.0	pyrophosphatase activity
GO:0016818	16515	1312	3	1	1312	1	1	true	1.0	1.0	1.0	hydrolase activity, acting on acid anhydrides, in phosphorus-containing anhydrides
