## Supplementary File S3 for "PIGNON: A protein-protein interaction-guided functional enrichment analysis for quantitative proteomics": table-mcl2_cluster1011-Parent-Child-Union-Benjamini-Hochberg.txt

ID	Pop.total	Pop.term	Study.total	Study.term	Pop.family	Study.family	nparents	is.trivial	p	p.adjusted	p.min	name
GO:0036464	16515	211	3	3	6078	3	2	false	4.12648564699384E-5	0.008789414428096878	0.0	cytoplasmic ribonucleoprotein granule
GO:0035770	16515	220	3	3	4548	3	2	false	1.1172450718147079E-4	0.011898660014826638	0.0	ribonucleoprotein granule
GO:0043487	16515	168	3	2	5783	2	5	false	8.390628120581842E-4	0.05957345965613108	0.0	regulation of RNA stability
GO:0003727	16515	80	3	3	623	3	1	false	0.0020485267973163386	0.1079799191066216	3.9692195608632454E-103	single-stranded RNA binding
GO:0099080	16515	1510	3	3	10934	3	1	false	0.0026293565860984885	0.1079799191066216	0.0	supramolecular complex
GO:1990904	16515	673	3	3	4639	3	1	false	0.0030416878621583546	0.1079799191066216	0.0	ribonucleoprotein complex
GO:0061013	16515	184	3	2	3062	2	4	false	0.0035925299446813094	0.10931555403101699	2.2915553792655215E-301	regulation of mRNA catabolic process
GO:0006412	16515	624	3	2	6770	2	5	false	0.008483195067922356	0.22586506868343273	0.0	translation
GO:0016071	16515	809	3	3	3298	3	1	false	0.014718942734389843	0.22940958845537837	0.0	mRNA metabolic process
GO:0006518	16515	763	3	2	6170	2	2	false	0.015274942180914745	0.22940958845537837	0.0	peptide metabolic process
GO:0003723	16515	623	3	3	2455	3	1	false	0.0162834501319168	0.22940958845537837	0.0	RNA binding
GO:0048524	16515	101	3	1	5605	1	3	false	0.018019625334549046	0.22940958845537837	5.778814809223339E-219	positive regulation of viral process
GO:0031329	16515	772	3	2	5738	2	3	false	0.01808115980525176	0.22940958845537837	0.0	regulation of cellular catabolic process
GO:0044270	16515	526	3	2	6074	3	2	false	0.021166786076149805	0.22940958845537837	0.0	cellular nitrogen compound catabolic process
GO:0009894	16515	925	3	2	6072	2	2	false	0.023185779865735397	0.22940958845537837	0.0	regulation of catabolic process
GO:0044265	16515	1103	3	2	7226	2	3	false	0.023282054327142154	0.22940958845537837	0.0	cellular macromolecule catabolic process
GO:0046700	16515	523	3	2	5652	3	2	false	0.024066440740496443	0.22940958845537837	0.0	heterocycle catabolic process
GO:0010494	16515	62	3	3	211	3	1	false	0.024503309112937254	0.22940958845537837	5.368258933957886E-55	cytoplasmic stress granule
GO:2000623	16515	4	3	1	161	1	3	false	0.02484472049689471	0.22940958845537837	3.7086100574540924E-8	negative regulation of nuclear-transcribed mRNA catabolic process, nonsense-mediated decay
GO:0019439	16515	540	3	2	5673	3	2	false	0.025420286713602573	0.22940958845537837	0.0	aromatic compound catabolic process
GO:0006401	16515	383	3	2	3918	3	3	false	0.02674490411585871	0.22940958845537837	0.0	RNA catabolic process
GO:1901361	16515	560	3	2	5697	3	2	false	0.027050022287900904	0.22940958845537837	0.0	organic cyclic compound catabolic process
GO:2000622	16515	4	3	1	292	2	2	false	0.02725603728286883	0.22940958845537837	3.370074957712494E-9	regulation of nuclear-transcribed mRNA catabolic process, nonsense-mediated decay
GO:0061515	16515	59	3	1	2113	1	2	false	0.027922385234282993	0.22940958845537837	2.127717499550934E-116	myeloid cell development
GO:0045182	16515	127	3	1	12000	3	2	false	0.031417755057606765	0.22940958845537837	5.170358071311716E-305	translation regulator activity
GO:0070717	16515	26	3	3	80	3	1	false	0.031645569620252376	0.22940958845537837	1.3007963988273449E-21	poly-purine tract binding
GO:0008187	16515	26	3	3	80	3	1	false	0.031645569620252376	0.22940958845537837	1.3007963988273449E-21	poly-pyrimidine tract binding
GO:0003730	16515	81	3	3	253	3	1	false	0.03198948981037349	0.22940958845537837	2.3918729899719915E-68	mRNA 3'-UTR binding
GO:0008022	16515	189	3	1	5904	1	1	false	0.0320121951218695	0.22940958845537837	0.0	protein C-terminus binding
GO:1903311	16515	306	3	2	2778	3	2	false	0.03364426021095542	0.22940958845537837	0.0	regulation of mRNA metabolic process
GO:0034655	16515	492	3	2	4444	3	5	false	0.034005091658682436	0.22940958845537837	0.0	nucleobase-containing compound catabolic process
GO:0006414	16515	624	3	2	3359	2	2	false	0.034465290284376095	0.22940958845537837	0.0	translational elongation
GO:0043604	16515	761	3	2	3900	2	2	false	0.038034736059695914	0.24549693274894632	0.0	amide biosynthetic process
GO:1901363	16515	3236	3	3	9221	3	1	false	0.043194659561792706	0.25974947535969767	0.0	heterocyclic compound binding
GO:0043903	16515	197	3	1	9012	2	2	false	0.04324400965177092	0.25974947535969767	0.0	regulation of symbiosis, encompassing mutualism through parasitism
GO:1901566	16515	1676	3	2	7864	2	2	false	0.04540012464220201	0.25974947535969767	0.0	organonitrogen compound biosynthetic process
GO:0097159	16515	3307	3	3	9221	3	1	false	0.0461015736387752	0.25974947535969767	0.0	organic cyclic compound binding
GO:0043631	16515	53	3	1	3298	3	1	false	0.047454578534081526	0.25974947535969767	2.2185600023109682E-117	RNA polyadenylation
GO:0010608	16515	577	3	2	2644	2	1	false	0.04755976309402915	0.25974947535969767	0.0	posttranscriptional regulation of gene expression
GO:0050817	16515	313	3	1	6028	1	1	false	0.05192435301937281	0.27649717982816024	0.0	coagulation
GO:0008494	16515	11	3	1	190	1	2	false	0.057894736842106866	0.2876796230858538	4.6021927485630584E-18	translation activator activity
GO:0000974	16515	93	3	1	4639	3	1	false	0.058957085785907755	0.2876796230858538	3.0829639322392676E-197	Prp19 complex
GO:0006413	16515	181	3	1	8863	3	2	false	0.06002991682962744	0.2876796230858538	0.0	translational initiation
GO:0032991	16515	4639	3	3	11845	3	1	false	0.060047788813064225	0.2876796230858538	0.0	protein-containing complex
GO:0071013	16515	86	3	1	1415	1	4	false	0.0607773851589832	0.2876796230858538	3.667329982000477E-140	catalytic step 2 spliceosome
GO:0003729	16515	253	3	3	623	3	1	false	0.06650047569157878	0.30792611570231043	5.568862532860065E-182	mRNA binding
GO:1902369	16515	52	3	1	1484	2	3	false	0.06887583084482998	0.3121394036159316	2.424988210350114E-97	negative regulation of RNA catabolic process
GO:0009057	16515	1319	3	2	8030	3	2	false	0.0720448821551297	0.31969916456338804	0.0	macromolecule catabolic process
GO:0045727	16515	113	3	1	2895	2	7	false	0.0765550307764424	0.33278003174249454	1.3934370790238654E-206	positive regulation of translation
GO:0034250	16515	137	3	1	3407	2	4	false	0.07881703949286264	0.33576058823959487	9.307059172327212E-249	positive regulation of cellular amide metabolic process
GO:1902373	16515	46	3	1	1085	2	5	false	0.08303263216961801	0.3467833461201693	3.3962388332787004E-82	negative regulation of mRNA catabolic process
GO:0120114	16515	153	3	1	4639	3	1	false	0.0957362779410214	0.3871954793058137	2.7554754747186084E-291	Sm-like protein family complex
GO:0006402	16515	345	3	2	1782	3	3	false	0.09777150382402144	0.3871954793058137	0.0	mRNA catabolic process
GO:0043603	16515	982	3	2	5039	3	1	false	0.09907516415112198	0.3871954793058137	0.0	cellular amide metabolic process
GO:0010629	16515	1372	3	2	4323	2	3	false	0.10067498372652091	0.3871954793058137	0.0	negative regulation of gene expression
GO:0031252	16515	401	3	1	10934	3	1	false	0.10604736938738604	0.3871954793058137	0.0	cell leading edge
GO:0030099	16515	365	3	1	3353	1	2	false	0.10885773933780571	0.3871954793058137	0.0	myeloid cell differentiation
GO:0090304	16515	3833	3	3	8019	3	2	false	0.10916371895436956	0.3871954793058137	0.0	nucleic acid metabolic process
GO:0030532	16515	143	3	1	3651	3	3	false	0.11298962104836652	0.3871954793058137	2.4255469331577172E-261	small nuclear ribonucleoprotein complex
GO:0090079	16515	98	3	1	2463	3	2	false	0.11472486795094039	0.3871954793058137	2.885515436905947E-178	translation regulator activity, nucleic acid binding
GO:0043228	16515	4536	3	3	9283	3	1	false	0.11662916487420302	0.3871954793058137	0.0	non-membrane-bounded organelle
GO:1901575	16515	1956	3	2	9133	3	2	false	0.11792570287235611	0.3871954793058137	0.0	organic substance catabolic process
GO:0031330	16515	223	3	1	3652	2	4	false	0.11841194613346934	0.3871954793058137	0.0	negative regulation of cellular catabolic process
GO:0006139	16515	4384	3	3	8848	3	5	false	0.12159796673933046	0.3871954793058137	0.0	nucleobase-containing compound metabolic process
GO:1903312	16515	74	3	1	1702	3	3	false	0.12491607915297254	0.3871954793058137	1.3424271499862564E-131	negative regulation of mRNA metabolic process
GO:0043232	16515	4526	3	3	9010	3	2	false	0.12671440072788054	0.3871954793058137	0.0	intracellular non-membrane-bounded organelle
GO:0006396	16515	873	3	2	3891	3	2	false	0.12835490476011033	0.3871954793058137	0.0	RNA processing
GO:0043043	16515	640	3	2	1774	2	3	false	0.13002249068603972	0.3871954793058137	0.0	peptide biosynthetic process
GO:0046483	16515	4528	3	3	8863	3	1	false	0.13330186658124016	0.3871954793058137	0.0	heterocycle metabolic process
GO:0019079	16515	116	3	1	865	1	2	false	0.13410404624282893	0.3871954793058137	2.2153661026469295E-147	viral genome replication
GO:0044248	16515	2055	3	2	8923	3	2	false	0.13465671604800591	0.3871954793058137	0.0	cellular catabolic process
GO:0009895	16515	278	3	1	3950	2	3	false	0.13582275275569541	0.3871954793058137	0.0	negative regulation of catabolic process
GO:0006725	16515	4570	3	3	8863	3	1	false	0.13704658619123425	0.3871954793058137	0.0	cellular aromatic compound metabolic process
GO:1903313	16515	76	3	1	1567	3	3	false	0.13864235324779828	0.3871954793058137	1.7908547529628487E-131	positive regulation of mRNA metabolic process
GO:0061014	16515	47	3	1	654	2	4	false	0.13866839006981102	0.3871954793058137	6.546452710334981E-73	positive regulation of mRNA catabolic process
GO:0065008	16515	3583	3	2	9584	2	1	false	0.13974108034615118	0.3871954793058137	0.0	regulation of biological quality
GO:0005737	16515	6076	3	3	11683	3	2	false	0.14063299716086664	0.3871954793058137	0.0	cytoplasm
GO:0005681	16515	189	3	1	3649	3	2	false	0.14751412187253127	0.3871954793058137	4.05E-322	spliceosomal complex
GO:0009892	16515	2467	3	2	10162	3	3	false	0.14816436918149617	0.3871954793058137	0.0	negative regulation of metabolic process
GO:1901360	16515	4777	3	3	8995	3	1	false	0.1497387802113137	0.3871954793058137	0.0	organic cyclic compound metabolic process
GO:0000289	16515	30	3	1	199	1	2	false	0.15075376884422229	0.3871954793058137	2.871669820286734E-36	nuclear-transcribed mRNA poly(A) tail shortening
GO:0034248	16515	415	3	1	5288	2	3	false	0.15081378782180757	0.3871954793058137	0.0	regulation of cellular amide metabolic process
GO:1900151	16515	17	3	1	217	2	2	false	0.15087898958865043	0.3871954793058137	1.2900629489686981E-25	regulation of nuclear-transcribed mRNA catabolic process, deadenylation-dependent decay
GO:0009056	16515	2357	3	2	9406	3	1	false	0.15687845219816113	0.3960453928482226	0.0	catabolic process
GO:1903902	16515	56	3	1	352	1	3	false	0.1590909090909017	0.3960453928482226	1.7950751270743253E-66	positive regulation of viral life cycle
GO:0002520	16515	859	3	1	5348	1	2	false	0.16062079281931146	0.3960453928482226	0.0	immune system development
GO:0031331	16515	344	3	1	4074	2	4	false	0.16176501961406275	0.3960453928482226	0.0	positive regulation of cellular catabolic process
GO:0034641	16515	5039	3	3	9147	3	2	false	0.16714018803771646	0.4014893502248045	0.0	cellular nitrogen compound metabolic process
GO:0009611	16515	602	3	1	3575	1	1	false	0.168391608391323	0.4014893502248045	0.0	response to wounding
GO:0006417	16515	370	3	1	4169	2	5	false	0.16964338741893145	0.4014893502248045	0.0	regulation of translation
GO:1900153	16515	17	3	1	97	1	3	false	0.17525773195876151	0.40750642932389014	2.646390039233638E-19	positive regulation of nuclear-transcribed mRNA catabolic process, deadenylation-dependent decay
GO:0009896	16515	406	3	1	4401	2	3	false	0.17601216665632816	0.40750642932389014	0.0	positive regulation of catabolic process
GO:0031124	16515	98	3	1	524	1	2	false	0.18702290076339942	0.4283427727161729	4.888521951287727E-109	mRNA 3'-end processing
GO:0034645	16515	3359	3	2	7536	2	3	false	0.19863992803618946	0.4501096241671102	0.0	cellular macromolecule biosynthetic process
GO:0010605	16515	2252	3	2	7683	3	3	false	0.20734853839741374	0.46489724924893816	0.0	negative regulation of macromolecule metabolic process
GO:0050792	16515	192	3	1	869	1	2	false	0.22094361334872115	0.490218642117475	1.5167156871469213E-198	regulation of viral process
GO:0010468	16515	2644	3	2	5456	2	2	false	0.23479535307561053	0.5155815485062376	0.0	regulation of gene expression
GO:0050878	16515	455	3	1	3583	2	1	false	0.23788197040027048	0.5170291805638532	0.0	regulation of body fluid levels
GO:0045070	16515	34	3	1	137	1	3	false	0.24817518248175932	0.5339526653395428	5.832288015858832E-33	positive regulation of viral genome replication
GO:0048534	16515	816	3	1	3162	1	2	false	0.2580645161287946	0.5496774193543326	0.0	hematopoietic or lymphoid organ development
GO:0048519	16515	4686	3	2	13878	3	2	false	0.2650266090557969	0.5589175022661855	0.0	negative regulation of biological process
GO:0031123	16515	131	3	1	873	2	1	false	0.2777436236956498	0.5799940377173863	1.31676020562302E-159	RNA 3'-end processing
GO:0060211	16515	11	3	1	36	1	2	false	0.30555555555555536	0.6222445006754896	1.664432731631567E-9	regulation of nuclear-transcribed mRNA poly(A) tail shortening
GO:0060213	16515	11	3	1	36	1	3	false	0.30555555555555536	0.6222445006754896	1.664432731631567E-9	positive regulation of nuclear-transcribed mRNA poly(A) tail shortening
GO:0010628	16515	801	3	1	4743	2	3	false	0.30926990188840076	0.6222445006754896	0.0	positive regulation of gene expression
GO:0008152	16515	9406	3	3	13878	3	1	false	0.311307534642788	0.6222445006754896	0.0	metabolic process
GO:0044237	16515	8863	3	3	13059	3	2	false	0.31258291817970607	0.6222445006754896	0.0	cellular metabolic process
GO:0000288	16515	70	3	1	199	1	1	false	0.351758793969851	0.6886307498295601	1.511110402046177E-55	nuclear-transcribed mRNA catabolic process, deadenylation-dependent decay
GO:0044419	16515	1871	3	1	13878	3	1	false	0.3523978954526857	0.6886307498295601	0.0	interspecies interaction between organisms
GO:0019058	16515	310	3	1	865	1	1	false	0.35838150289030446	0.693956910142135	2.7186111839671737E-244	viral life cycle
GO:1903900	16515	135	3	1	363	1	2	false	0.37190082644627886	0.7049794803529458	2.0974760944343533E-103	regulation of viral life cycle
GO:0019219	16515	2640	3	2	6350	3	4	false	0.3747988105534169	0.7049794803529458	0.0	regulation of nucleobase-containing compound metabolic process
GO:0048468	16515	1897	3	1	5006	1	3	false	0.3789452656821435	0.7049794803529458	0.0	cell development
GO:0031328	16515	1186	3	1	5530	2	4	false	0.3829676631862758	0.7049794803529458	0.0	positive regulation of cellular biosynthetic process
GO:0009891	16515	1233	3	1	5739	2	3	false	0.3835622678178662	0.7049794803529458	0.0	positive regulation of biosynthetic process
GO:0031323	16515	4758	3	2	11275	3	3	false	0.383932486952778	0.7049794803529458	0.0	regulation of cellular metabolic process
GO:0019222	16515	5105	3	2	11880	3	2	false	0.3952564548019187	0.7195694433573392	0.0	regulation of metabolic process
GO:0009059	16515	3643	3	2	8388	3	2	false	0.4020217371179736	0.7256833051366812	0.0	macromolecule biosynthetic process
GO:0003676	16515	2455	3	3	3307	3	2	false	0.40899226549439804	0.7261416803946983	0.0	nucleic acid binding
GO:0048255	16515	40	3	1	170	2	3	false	0.4162895927601185	0.7261416803946983	7.270365248312831E-40	mRNA stabilization
GO:0010557	16515	1109	3	1	4648	2	4	false	0.4203049401304097	0.7261416803946983	0.0	positive regulation of macromolecule biosynthetic process
GO:0030054	16515	1821	3	1	10934	3	1	false	0.4210739562695423	0.7261416803946983	0.0	cell junction
GO:0051252	16515	2375	3	2	5290	3	3	false	0.4236920476700802	0.7261416803946983	0.0	regulation of RNA metabolic process
GO:0006378	16515	45	3	1	106	1	2	false	0.4245283018867989	0.7261416803946983	5.29694687080202E-31	mRNA polyadenylation
GO:0070161	16515	776	3	1	1821	1	1	false	0.42613948379970557	0.7261416803946983	0.0	anchoring junction
GO:0008143	16515	20	3	3	26	3	1	false	0.4384615384615363	0.7412087912087875	4.343482604352142E-6	poly(A) binding
GO:0044267	16515	4687	3	2	7022	2	2	false	0.4454894664174202	0.742470719464267	0.0	cellular protein metabolic process
GO:0043489	16515	45	3	1	174	2	2	false	0.4514650189356009	0.742470719464267	9.261040030263861E-43	RNA stabilization
GO:0002376	16515	2527	3	1	13878	3	1	false	0.45285703621140705	0.742470719464267	0.0	immune system process
GO:0005488	16515	9221	3	3	11969	3	1	false	0.4572229480303556	0.742470719464267	0.0	binding
GO:0051247	16515	1579	3	1	5964	2	4	false	0.45944772553795316	0.742470719464267	0.0	positive regulation of protein metabolic process
GO:0005634	16515	3375	3	1	7335	1	1	false	0.46012269938630634	0.742470719464267	0.0	nucleus
GO:0032270	16515	1481	3	1	5504	2	4	false	0.46578735858869524	0.7455812683323635	0.0	positive regulation of cellular protein metabolic process
GO:0010467	16515	3646	3	2	7606	3	1	false	0.4690511265565104	0.7455812683323635	0.0	gene expression
GO:0044403	16515	901	3	1	1871	1	1	false	0.48156066274726167	0.7597957123345683	0.0	symbiotic process
GO:0045935	16515	1094	3	1	5450	3	4	false	0.48947848889211204	0.763385754542261	0.0	positive regulation of nucleobase-containing compound metabolic process
GO:0006950	16515	3575	3	1	7281	1	1	false	0.4910039829684965	0.763385754542261	0.0	response to stress
GO:0051254	16515	913	3	1	4433	3	4	false	0.4994372448418791	0.7708705300820308	0.0	positive regulation of RNA metabolic process
GO:0009058	16515	4757	3	2	9406	3	1	false	0.5086120617626414	0.7717730827892022	0.0	biosynthetic process
GO:0051171	16515	4412	3	2	8635	3	2	false	0.5164150290995193	0.7717730827892022	0.0	regulation of nitrogen compound metabolic process
GO:0080090	16515	4581	3	2	8908	3	2	false	0.5213818753938133	0.7717730827892022	0.0	regulation of primary metabolic process
GO:0030055	16515	406	3	1	776	1	1	false	0.5231958762888748	0.7717730827892022	2.0238350356373618E-232	cell-substrate junction
GO:0044249	16515	4600	3	2	8896	3	2	false	0.525622398352176	0.7717730827892022	0.0	cellular biosynthetic process
GO:0045934	16515	1121	3	1	5079	3	4	false	0.526826896319298	0.7717730827892022	0.0	negative regulation of nucleobase-containing compound metabolic process
GO:1901576	16515	4681	3	2	9027	3	2	false	0.5278234695847337	0.7717730827892022	0.0	organic substance biosynthetic process
GO:0031324	16515	2129	3	1	9593	3	4	false	0.529008779752223	0.7717730827892022	0.0	negative regulation of cellular metabolic process
GO:0005575	16515	11845	3	3	14589	3	1	false	0.5351899274240102	0.7754792825939739	0.0	cellular_component
GO:0051172	16515	1965	3	1	8407	3	3	false	0.5501251279579799	0.7893521780877502	0.0	negative regulation of nitrogen compound metabolic process
GO:0003674	16515	11969	3	3	14589	3	1	false	0.5521759367843886	0.7893521780877502	0.0	molecular_function
GO:0045069	16515	91	3	1	159	1	2	false	0.5723270440251703	0.8095811244250797	1.1378861968405138E-46	regulation of viral genome replication
GO:0051253	16515	1028	3	1	4032	3	4	false	0.5865456355736066	0.8095811244250797	0.0	negative regulation of RNA metabolic process
GO:0000184	16515	119	3	1	199	1	1	false	0.597989949748737	0.8095811244250797	1.011769723468725E-57	nuclear-transcribed mRNA catabolic process, nonsense-mediated decay
GO:0043229	16515	9004	3	3	10673	3	2	false	0.600377349441901	0.8095811244250797	0.0	intracellular organelle
GO:0007596	16515	310	3	1	513	1	3	false	0.604288499025293	0.8095811244250797	7.893999225305661E-149	blood coagulation
GO:0043170	16515	7606	3	3	8995	3	1	false	0.6045594349971944	0.8095811244250797	0.0	macromolecule metabolic process
GO:0051246	16515	2575	3	1	6895	2	4	false	0.6074803514880215	0.8095811244250797	0.0	regulation of protein metabolic process
GO:0032268	16515	2427	3	1	6488	2	3	false	0.6082542586839568	0.8095811244250797	0.0	regulation of cellular protein metabolic process
GO:0031325	16515	2641	3	1	9799	3	4	false	0.6102548295311656	0.8095811244250797	0.0	positive regulation of cellular metabolic process
GO:0048869	16515	3513	3	1	13027	3	2	false	0.6104894129143742	0.8095811244250797	0.0	cellular developmental process
GO:0009893	16515	2828	3	1	10458	3	3	false	0.611687369293928	0.8095811244250797	0.0	positive regulation of metabolic process
GO:0043226	16515	9283	3	3	10934	3	1	false	0.6119369062555766	0.8095811244250797	0.0	organelle
GO:0060255	16515	4602	3	2	7947	3	2	false	0.6176549113262724	0.8121018278549137	0.0	regulation of macromolecule metabolic process
GO:0019538	16515	5250	3	2	8935	3	3	false	0.6300362904048815	0.8206718954545599	0.0	protein metabolic process
GO:1902494	16515	1314	3	1	4639	3	1	false	0.6318788303030414	0.8206718954545599	0.0	catalytic complex
GO:0016070	16515	3298	3	3	3833	3	1	false	0.6369133174979446	0.8221971916791648	0.0	RNA metabolic process
GO:0048513	16515	3125	3	1	4812	1	2	false	0.6494181213633105	0.8288245338283152	0.0	animal organ development
GO:0051173	16515	2492	3	1	8444	3	3	false	0.6498295640813552	0.8288245338283152	0.0	positive regulation of nitrogen compound metabolic process
GO:0009889	16515	2875	3	1	6647	2	2	false	0.6780101359163686	0.839473367131483	0.0	regulation of biosynthetic process
GO:0000398	16515	333	3	1	491	1	2	false	0.6782077393074075	0.839473367131483	2.8516796959002448E-133	mRNA splicing, via spliceosome
GO:0031326	16515	2783	3	1	6367	2	3	false	0.6831794635377593	0.839473367131483	0.0	regulation of cellular biosynthetic process
GO:0048523	16515	4164	3	1	12864	3	3	false	0.6906991022846116	0.839473367131483	0.0	negative regulation of cellular process
GO:0007275	16515	4343	3	1	6284	1	2	false	0.6911203055396322	0.839473367131483	0.0	multicellular organism development
GO:0007599	16515	315	3	1	455	1	1	false	0.6923076923076352	0.839473367131483	2.6494842979810975E-121	hemostasis
GO:0050794	16515	8239	3	2	12995	3	2	false	0.6962203657135632	0.839473367131483	0.0	regulation of cellular process
GO:0006807	16515	8339	3	3	9406	3	1	false	0.6968018120303053	0.839473367131483	0.0	nitrogen compound metabolic process
GO:0044271	16515	3707	3	2	5830	3	2	false	0.6987917907625476	0.839473367131483	0.0	cellular nitrogen compound biosynthetic process
GO:0010604	16515	2560	3	1	7739	3	3	false	0.7003598862947736	0.839473367131483	0.0	positive regulation of macromolecule metabolic process
GO:0005622	16515	10525	3	3	11845	3	1	false	0.7015317340347604	0.839473367131483	0.0	intracellular
GO:0050789	16515	8917	3	2	13878	3	2	false	0.708015106412641	0.8424984227144834	0.0	regulation of biological process
GO:0043488	16515	162	3	2	190	2	2	false	0.7263157894737102	0.8568582197448908	3.873005552681755E-34	regulation of mRNA stability
GO:0008380	16515	423	3	1	873	2	1	false	0.7345833727420803	0.8568582197448908	8.925974126670274E-262	RNA splicing
GO:0010556	16515	2677	3	1	5514	2	3	false	0.7353262881621496	0.8568582197448908	0.0	regulation of macromolecule biosynthetic process
GO:0048522	16515	4621	3	1	12886	3	3	false	0.7361739634427935	0.8568582197448908	0.0	positive regulation of cellular process
GO:0032502	16515	5265	3	1	13878	3	1	false	0.7609849240888042	0.8763767857066121	0.0	developmental process
GO:0048518	16515	5275	3	1	13878	3	2	false	0.76181656941211	0.8763767857066121	0.0	positive regulation of biological process
GO:1901564	16515	6170	3	2	9003	3	2	false	0.7652867706170416	0.8763767857066121	0.0	organonitrogen compound metabolic process
GO:0065007	16515	9584	3	2	13878	3	1	false	0.7720556775335542	0.879400317190626	0.0	biological regulation
GO:0008266	16515	24	3	3	26	3	1	false	0.7784615384615414	0.8812056737587778	0.0030769230769230774	poly(U) RNA binding
GO:0110165	16515	10934	3	3	11845	3	1	false	0.786543683336195	0.8812056737587778	0.0	cellular anatomical entity
GO:0009987	16515	12841	3	3	13878	3	1	false	0.7921516040267216	0.8812056737587778	0.0	cellular process
GO:0044238	16515	8708	3	3	9406	3	1	false	0.7934676642863485	0.8812056737587778	0.0	primary metabolic process
GO:0000375	16515	336	3	1	423	1	1	false	0.794326241134673	0.8812056737587778	9.236000318294528E-93	RNA splicing, via transesterification reactions
GO:0044260	16515	6589	3	2	9167	3	2	false	0.8072478355527294	0.8909004609986081	0.0	cellular macromolecule metabolic process
GO:0032501	16515	6028	3	1	13878	3	1	false	0.8190509873980014	0.8928842264913753	0.0	multicellular organismal process
GO:0006397	16515	491	3	1	1129	3	2	false	0.8199097217498357	0.8928842264913753	0.0	mRNA processing
GO:0000956	16515	199	3	1	345	2	1	false	0.8216211661610777	0.8928842264913753	1.9133725992856366E-101	nuclear-transcribed mRNA catabolic process
GO:0042060	16515	505	3	1	602	1	1	false	0.8388704318937582	0.9070020405754848	8.253237307151272E-115	wound healing
GO:0048731	16515	4127	3	1	4812	1	2	false	0.8576475477984249	0.9202552567646447	0.0	system development
GO:0008150	16515	13878	3	3	14589	3	1	false	0.8607945342954457	0.9202552567646447	0.0	biological_process
GO:2000112	16515	2359	3	1	3737	2	3	false	0.8640894429714974	0.9202552567646447	0.0	regulation of cellular macromolecule biosynthetic process
GO:0071704	16515	8995	3	3	9406	3	1	false	0.874545178066278	0.9267568304881453	0.0	organic substance metabolic process
GO:0005682	16515	123	3	1	138	1	1	false	0.8913043478260989	0.9365831864717936	2.296025029039603E-20	U5 snRNP
GO:0050896	16515	7281	3	1	13878	3	1	false	0.8926121448533996	0.9365831864717936	0.0	response to stimulus
GO:0048856	16515	4812	3	1	5265	1	1	false	0.9139601139625344	0.9542818836961756	0.0	anatomical structure development
GO:0030154	16515	3328	3	1	3513	1	1	false	0.9473384571602879	0.9831223853829224	6.4067112836E-314	cell differentiation
GO:0005515	16515	5904	3	1	9221	3	1	false	0.9534788150745878	0.9831223853829224	0.0	protein binding
GO:0030097	16515	780	3	1	816	1	1	false	0.9558823529413423	0.9831223853829224	1.2301592088236886E-63	hemopoiesis
GO:0016032	16515	865	3	1	901	1	1	false	0.9600443951157176	0.9831223853829224	3.222404924236653E-65	viral process
GO:0097525	16515	138	3	1	143	1	1	false	0.9650349650349288	0.9835045337437313	2.1537481410756937E-9	spliceosomal snRNP complex
GO:0005925	16515	399	3	1	406	1	1	false	0.982758620689645	0.9934052843150641	2.9196624968407593E-15	focal adhesion
GO:0000377	16515	333	3	1	336	1	1	false	0.9910714285714112	0.9934052843150641	1.5959552111131003E-7	RNA splicing, via transesterification reactions with bulged adenosine as nucleophile
GO:0043227	16515	7507	3	1	9283	3	1	false	0.9930068918097362	0.9934052843150641	0.0	membrane-bounded organelle
GO:0043231	16515	7335	3	1	9029	3	2	false	0.9934052843150641	0.9934052843150641	0.0	intracellular membrane-bounded organelle
GO:0000000	16515	14589	3	3	0	0	0	true	1.0	1.0	1.0	Gene Ontology
