## Supplementary File S3 for "PIGNON: A protein-protein interaction-guided functional enrichment analysis for quantitative proteomics": table-mcl2_cluster1012-Parent-Child-Union-Benjamini-Hochberg.txt

ID	Pop.total	Pop.term	Study.total	Study.term	Pop.family	Study.family	nparents	is.trivial	p	p.adjusted	p.min	name
GO:0021772	16515	25	3	1	4812	1	2	false	0.005195344970907068	0.7183673469386255	1.4441988562117033E-67	olfactory bulb development
GO:0021988	16515	26	3	1	4812	1	2	false	0.005403158769743366	0.7183673469386255	7.843987938484878E-70	olfactory lobe development
GO:0050811	16515	15	3	1	1183	1	1	false	0.012679628064240289	0.7183673469386255	1.1493009074379465E-34	GABA receptor binding
GO:0031023	16515	125	3	1	6588	1	3	false	0.018973891924698286	0.7183673469386255	2.784338380726439E-268	microtubule organizing center organization
GO:0097648	16515	7	3	1	365	1	2	false	0.019178082191781694	0.7183673469386255	6.1875246417688005E-15	G protein-coupled receptor complex
GO:0009791	16515	79	3	1	6028	2	2	false	0.026041406900579236	0.7183673469386255	3.4745271153216197E-182	post-embryonic development
GO:0008092	16515	957	3	2	5904	2	1	false	0.026251292921171832	0.7183673469386255	0.0	cytoskeletal protein binding
GO:0030902	16515	130	3	1	4812	1	2	false	0.027015793848717096	0.7183673469386255	7.447499875037976E-259	hindbrain development
GO:0016917	16515	17	3	1	596	1	1	false	0.028523489932883672	0.7183673469386255	2.9642186500608007E-33	GABA receptor activity
GO:0007214	16515	21	3	1	729	1	1	false	0.028806584362143586	0.7183673469386255	5.216277284179919E-41	gamma-aminobutyric acid signaling pathway
GO:0021872	16515	45	3	1	1492	1	2	false	0.030160857908831384	0.7183673469386255	3.542375246845348E-87	forebrain generation of neurons
GO:0009975	16515	207	3	1	6357	1	1	false	0.03256252949501825	0.7183673469386255	0.0	cyclase activity
GO:0099528	16515	11	3	1	274	1	2	false	0.04014598540145846	0.7183673469386255	7.485326979700314E-20	G protein-coupled neurotransmitter receptor activity
GO:0035264	16515	140	3	1	6038	2	2	false	0.04583910974524612	0.7183673469386255	3.2312912996277642E-288	multicellular organism growth
GO:0021534	16515	11	3	1	238	1	2	false	0.046218487394953336	0.7183673469386255	3.636475292351087E-19	cell proliferation in hindbrain
GO:0021537	16515	228	3	1	4812	1	2	false	0.04738154613467435	0.7183673469386255	0.0	telencephalon development
GO:0032886	16515	204	3	1	8500	2	2	false	0.0474267560887556	0.7183673469386255	0.0	regulation of microtubule-based process
GO:0042165	16515	154	3	1	9221	3	1	false	0.04927616749289016	0.7183673469386255	0.0	neurotransmitter binding
GO:0098982	16515	65	3	1	1222	1	1	false	0.05319148936172387	0.7183673469386255	1.0216144038053403E-109	GABA-ergic synapse
GO:0048511	16515	254	3	1	13878	3	1	false	0.05391206339658823	0.7183673469386255	0.0	rhythmic process
GO:0032991	16515	4639	3	3	11845	3	1	false	0.060047788813064225	0.7183673469386255	0.0	protein-containing complex
GO:0045444	16515	207	3	1	3328	1	1	false	0.06219951923077069	0.7183673469386255	0.0	fat cell differentiation
GO:0021954	16515	67	3	1	1072	1	2	false	0.06249999999997289	0.7183673469386255	2.8428197992360405E-108	central nervous system neuron development
GO:0046605	16515	52	3	1	808	1	3	false	0.06435643564356287	0.7183673469386255	2.81590268849476E-83	regulation of centrosome cycle
GO:0016829	16515	416	3	1	6357	1	1	false	0.06543967280157695	0.7183673469386255	0.0	lyase activity
GO:0098685	16515	81	3	1	1222	1	1	false	0.06628477905076234	0.7183673469386255	7.72826064335239E-129	Schaffer collateral - CA1 synapse
GO:0031226	16515	388	3	1	5669	1	2	false	0.06844240606808645	0.7183673469386255	0.0	intrinsic component of plasma membrane
GO:0051350	16515	76	3	1	1069	1	3	false	0.07109448082316983	0.7183673469386255	1.8164823882513024E-118	negative regulation of lyase activity
GO:0030900	16515	345	3	1	4812	1	2	false	0.07169576059851716	0.7183673469386255	0.0	forebrain development
GO:0019898	16515	273	3	1	10934	3	2	false	0.07305584650975855	0.7183673469386255	0.0	extrinsic component of membrane
GO:0098797	16515	455	3	1	5728	1	2	false	0.07943435754212538	0.7183673469386255	0.0	plasma membrane protein complex
GO:0007098	16515	116	3	1	1442	1	2	false	0.08044382801667474	0.7183673469386255	1.430067185008574E-174	centrosome cycle
GO:0061351	16515	130	3	1	1612	1	1	false	0.08064516129036599	0.7183673469386255	1.497327342653147E-195	neural precursor cell proliferation
GO:0051339	16515	199	3	1	2405	1	2	false	0.08274428274423203	0.7183673469386255	2.5923216380630745E-297	regulation of lyase activity
GO:0031280	16515	75	3	1	870	1	3	false	0.08620689655169232	0.7183673469386255	2.2763719892329927E-110	negative regulation of cyclase activity
GO:0019894	16515	43	3	1	957	2	1	false	0.08789015534072574	0.7183673469386255	1.0421416402732782E-75	kinesin binding
GO:0031279	16515	200	3	1	2232	1	2	false	0.08960573476696593	0.7183673469386255	1.41558007126991E-291	regulation of cyclase activity
GO:0021953	16515	154	3	1	1715	1	2	false	0.08979591836732818	0.7183673469386255	3.088916389076595E-224	central nervous system neuron differentiation
GO:0005667	16515	358	3	1	10975	3	2	false	0.09470971100167352	0.7382500549874039	0.0	transcription factor complex
GO:0042391	16515	375	3	1	3583	1	1	false	0.10466089868832205	0.7537517943364143	0.0	regulation of membrane potential
GO:0048523	16515	4164	3	2	12864	2	3	false	0.10476080589844049	0.7537517943364143	0.0	negative regulation of cellular process
GO:0048589	16515	579	3	1	5407	1	2	false	0.10708341039386912	0.7537517943364143	0.0	developmental growth
GO:0043949	16515	202	3	1	1785	1	2	false	0.11316526610650565	0.7537517943364143	6.470086290974473E-273	regulation of cAMP-mediated signaling
GO:0043086	16515	749	3	1	6503	1	3	false	0.11517761033374983	0.7537517943364143	0.0	negative regulation of catalytic activity
GO:0004965	16515	3	3	1	25	1	2	false	0.12000000000000016	0.7537517943364143	4.347826086956512E-4	G protein-coupled GABA receptor activity
GO:0043951	16515	83	3	1	661	1	3	false	0.12556732223902908	0.7537517943364143	7.153912483722205E-108	negative regulation of cAMP-mediated signaling
GO:0097060	16515	356	3	1	2794	1	2	false	0.1274158911954391	0.7537517943364143	0.0	synaptic membrane
GO:0019900	16515	786	3	2	2163	2	1	false	0.1319410675635673	0.7537517943364143	0.0	kinase binding
GO:0019899	16515	2163	3	2	5904	2	1	false	0.1341816342520758	0.7537517943364143	0.0	enzyme binding
GO:0007017	16515	896	3	1	12841	2	1	false	0.13468928987860412	0.7537517943364143	0.0	microtubule-based process
GO:0015631	16515	354	3	2	957	2	1	false	0.13658661350190696	0.7537517943364143	5.238274028515363E-273	tubulin binding
GO:0098793	16515	525	3	1	10934	3	2	false	0.13725230836049765	0.7537517943364143	0.0	presynapse
GO:0021889	16515	7	3	1	50	1	2	false	0.139999999999999	0.7537517943364143	1.0011573378825806E-8	olfactory bulb interneuron differentiation
GO:0004930	16515	158	3	1	1105	1	2	false	0.1429864253393992	0.7537517943364143	3.475997793772752E-196	G protein-coupled receptor activity
GO:0060322	16515	701	3	1	4812	1	1	false	0.14567747298423697	0.7537517943364143	0.0	head development
GO:0030594	16515	134	3	1	869	1	2	false	0.15420023014963855	0.7537517943364143	1.4845856709098422E-161	neurotransmitter receptor activity
GO:0007186	16515	729	3	1	4610	1	1	false	0.1581344902385934	0.7537517943364143	0.0	G protein-coupled receptor signaling pathway
GO:0098794	16515	620	3	1	10934	3	2	false	0.1606617627180274	0.7537517943364143	0.0	postsynapse
GO:0003682	16515	542	3	1	9221	3	1	false	0.16619177749026445	0.7537517943364143	0.0	chromatin binding
GO:0010628	16515	801	3	1	4743	1	3	false	0.168880455407603	0.7537517943364143	0.0	positive regulation of gene expression
GO:0070507	16515	182	3	1	1034	1	3	false	0.1760154738877847	0.7537517943364143	3.4720163717168425E-208	regulation of microtubule cytoskeleton organization
GO:0040007	16515	873	3	1	13878	3	1	false	0.177105580222954	0.7537517943364143	0.0	growth
GO:0021891	16515	4	3	1	22	1	2	false	0.18181818181818107	0.7537517943364143	1.3670539986329445E-4	olfactory bulb interneuron development
GO:1902532	16515	532	3	1	2835	1	3	false	0.1876543209874952	0.7537517943364143	0.0	negative regulation of intracellular signal transduction
GO:0005815	16515	738	3	1	10934	3	2	false	0.18914416649444402	0.7537517943364143	0.0	microtubule organizing center
GO:0005856	16515	1977	3	2	4526	2	1	false	0.19074821229340938	0.7537517943364143	0.0	cytoskeleton
GO:0003714	16515	237	3	1	1210	1	2	false	0.19586776859511384	0.7537517943364143	4.1508910608822115E-259	transcription corepressor activity
GO:0060089	16515	856	3	1	11969	3	1	false	0.19959101320738645	0.7537517943364143	0.0	molecular transducer activity
GO:0045935	16515	1094	3	1	5450	1	4	false	0.2007339449542124	0.7537517943364143	0.0	positive regulation of nucleobase-containing compound metabolic process
GO:0043235	16515	336	3	1	4639	3	1	false	0.2019704335321261	0.7537517943364143	0.0	receptor complex
GO:0010948	16515	303	3	1	1498	1	3	false	0.2022696929237713	0.7537517943364143	0.0	negative regulation of cell cycle process
GO:0019932	16515	499	3	1	2462	1	1	false	0.20268074736002442	0.7537517943364143	0.0	second-messenger-mediated signaling
GO:0036477	16515	797	3	1	10934	3	1	false	0.20314048873544283	0.7537517943364143	0.0	somatodendritic compartment
GO:0007420	16515	659	3	1	3235	1	3	false	0.20370942813013165	0.7537517943364143	0.0	brain development
GO:0051254	16515	913	3	1	4433	1	4	false	0.20595533498718693	0.7537517943364143	0.0	positive regulation of RNA metabolic process
GO:0021879	16515	34	3	1	163	1	2	false	0.20858895705521477	0.7537517943364143	7.327058722271234E-36	forebrain neuron differentiation
GO:0042734	16515	144	3	1	686	1	2	false	0.20991253644319688	0.7537517943364143	2.192011863738532E-152	presynaptic membrane
GO:0022402	16515	1438	3	1	12841	2	2	false	0.21143718972495448	0.7537517943364143	0.0	cell cycle process
GO:0031328	16515	1186	3	1	5530	1	4	false	0.21446654611146163	0.7537517943364143	0.0	positive regulation of cellular biosynthetic process
GO:0009891	16515	1233	3	1	5739	1	3	false	0.21484579195059936	0.7537517943364143	0.0	positive regulation of biosynthetic process
GO:0007417	16515	893	3	1	4127	1	2	false	0.21637993699987298	0.7537517943364143	0.0	central nervous system development
GO:0033043	16515	1180	3	1	5370	1	2	false	0.21973929236441067	0.7537517943364143	0.0	regulation of organelle organization
GO:0045786	16515	563	3	1	4807	2	3	false	0.2205459492115962	0.7537517943364143	0.0	negative regulation of cell cycle
GO:0045934	16515	1121	3	1	5079	1	4	false	0.22071273872797034	0.7537517943364143	0.0	negative regulation of nucleobase-containing compound metabolic process
GO:0009890	16515	1224	3	1	5516	1	3	false	0.22189992748418025	0.7537517943364143	0.0	negative regulation of biosynthetic process
GO:0007049	16515	1553	3	1	12841	2	1	false	0.22726309152239643	0.7537517943364143	0.0	cell cycle
GO:0098802	16515	145	3	1	638	1	2	false	0.2272727272727319	0.7537517943364143	8.324378856725115E-148	plasma membrane signaling receptor complex
GO:0031224	16515	908	3	1	10934	3	2	false	0.2290342254301238	0.7537517943364143	0.0	intrinsic component of membrane
GO:0031327	16515	1201	3	1	5235	1	4	false	0.2294173829989134	0.7537517943364143	0.0	negative regulation of cellular biosynthetic process
GO:0045893	16515	564	3	1	2440	1	4	false	0.23114754098389434	0.7537517943364143	0.0	positive regulation of transcription, DNA-templated
GO:0051172	16515	1965	3	1	8407	1	3	false	0.23373379326720148	0.7537517943364143	0.0	negative regulation of nitrogen compound metabolic process
GO:0044092	16515	1033	3	1	11969	3	2	false	0.23723348423025514	0.7537517943364143	0.0	negative regulation of molecular function
GO:0051726	16515	1069	3	1	8439	2	2	false	0.23731441800505884	0.7537517943364143	0.0	regulation of cell cycle
GO:0010557	16515	1109	3	1	4648	1	4	false	0.23859724612644276	0.7537517943364143	0.0	positive regulation of macromolecule biosynthetic process
GO:0043228	16515	4536	3	2	9283	2	1	false	0.23873737961927036	0.7537517943364143	0.0	non-membrane-bounded organelle
GO:0009968	16515	1148	3	1	4789	1	5	false	0.23971601587033317	0.7537517943364143	0.0	negative regulation of signal transduction
GO:0021884	16515	19	3	1	79	1	2	false	0.24050632911392164	0.7537517943364143	1.1314405385813317E-18	forebrain neuron development
GO:0051493	16515	503	3	1	2019	1	2	false	0.2491332342744797	0.7541849354612844	0.0	regulation of cytoskeleton organization
GO:0005814	16515	610	3	1	4526	2	2	false	0.2514146624898983	0.7541849354612844	0.0	centriole
GO:0043232	16515	4526	3	2	9010	2	2	false	0.2523084265592556	0.7541849354612844	0.0	intracellular non-membrane-bounded organelle
GO:0051253	16515	1028	3	1	4032	1	4	false	0.25496031746060777	0.7541849354612844	0.0	negative regulation of RNA metabolic process
GO:0008285	16515	631	3	1	4571	2	3	false	0.25705822119839133	0.7541849354612844	0.0	negative regulation of cell population proliferation
GO:0007187	16515	197	3	1	764	1	2	false	0.2578534031413294	0.7541849354612844	1.2299375531879942E-188	G protein-coupled receptor signaling pathway, coupled to cyclic nucleotide second messenger
GO:1902750	16515	98	3	1	376	1	3	false	0.26063829787235043	0.7541849354612844	4.400617946030801E-93	negative regulation of cell cycle G2/M phase transition
GO:0010558	16515	1157	3	1	4394	1	4	false	0.2633136094670124	0.7541849354612844	0.0	negative regulation of macromolecule biosynthetic process
GO:0048519	16515	4686	3	2	13878	3	2	false	0.2650266090557969	0.7541849354612844	0.0	negative regulation of biological process
GO:0003712	16515	574	3	1	2130	1	2	false	0.2694835680752466	0.7541849354612844	0.0	transcription coregulator activity
GO:0031325	16515	2641	3	1	9799	1	4	false	0.26951729768258487	0.7541849354612844	0.0	positive regulation of cellular metabolic process
GO:0009893	16515	2828	3	1	10458	1	3	false	0.2704149933068421	0.7541849354612844	0.0	positive regulation of metabolic process
GO:0008219	16515	1921	3	1	12841	2	1	false	0.2768279466967817	0.7650517799620148	0.0	cell death
GO:0000981	16515	603	3	1	2123	1	4	false	0.28403203014610584	0.7762987165988159	0.0	DNA-binding transcription factor activity, RNA polymerase II-specific
GO:0010605	16515	2252	3	1	7683	1	3	false	0.2931146687498786	0.7762987165988159	0.0	negative regulation of macromolecule metabolic process
GO:0051173	16515	2492	3	1	8444	1	3	false	0.29512079583070805	0.7762987165988159	0.0	positive regulation of nitrogen compound metabolic process
GO:0007010	16515	1441	3	1	4814	1	1	false	0.2993352721239803	0.7762987165988159	0.0	cytoskeleton organization
GO:0042127	16515	1354	3	1	8277	2	2	false	0.30042788622513894	0.7762987165988159	0.0	regulation of cell population proliferation
GO:1902680	16515	819	3	1	2724	1	5	false	0.30066079295172277	0.7762987165988159	0.0	positive regulation of RNA biosynthetic process
GO:0001216	16515	400	3	1	1325	1	2	false	0.3018867924526494	0.7762987165988159	0.0	DNA-binding transcription activator activity
GO:0000785	16515	1237	3	1	10934	3	2	false	0.30247500419441686	0.7762987165988159	0.0	chromatin
GO:0008283	16515	1612	3	1	13878	3	1	false	0.309575980064994	0.7762987165988159	0.0	cell population proliferation
GO:0010941	16515	1424	3	1	8412	2	2	false	0.3099242873820531	0.7762987165988159	0.0	regulation of cell death
GO:0050790	16515	2225	3	1	7147	1	2	false	0.31131943472872503	0.7762987165988159	0.0	regulation of catalytic activity
GO:0098796	16515	1005	3	1	8532	3	2	false	0.3134173661069874	0.7762987165988159	0.0	membrane protein complex
GO:0048585	16515	1457	3	1	8481	2	3	false	0.31409454651859986	0.7762987165988159	0.0	negative regulation of response to stimulus
GO:0045944	16515	497	3	1	1554	1	3	false	0.31981981982004426	0.784074396978173	0.0	positive regulation of transcription by RNA polymerase II
GO:0050890	16515	265	3	1	817	1	1	false	0.3243574051407579	0.7888372093023233	8.929693059937898E-223	cognition
GO:0023057	16515	1267	3	1	7020	2	3	false	0.32841514018124085	0.791817291091646	0.0	negative regulation of signaling
GO:0010604	16515	2560	3	1	7739	1	3	false	0.33079209200210213	0.791817291091646	0.0	positive regulation of macromolecule metabolic process
GO:0010648	16515	1264	3	1	6700	2	3	false	0.34174492517151556	0.7995683841389298	0.0	negative regulation of cell communication
GO:0060548	16515	893	3	1	4730	2	3	false	0.34197871350039954	0.7995683841389298	0.0	negative regulation of cell death
GO:0060078	16515	129	3	1	375	1	1	false	0.34399999999997005	0.7995683841389298	3.447874483454012E-104	regulation of postsynaptic membrane potential
GO:0140110	16515	1582	3	1	11969	3	1	false	0.3464479033894273	0.7995683841389298	0.0	transcription regulator activity
GO:1903508	16515	819	3	1	2359	1	3	false	0.34718100890243003	0.7995683841389298	0.0	positive regulation of nucleic acid-templated transcription
GO:0007193	16515	68	3	1	194	1	3	false	0.35051546391754484	0.8011782032401026	4.4260960988569783E-54	adenylate cyclase-inhibiting G protein-coupled receptor signaling pathway
GO:0099080	16515	1510	3	1	10934	3	1	false	0.3597500875076394	0.8042729496318253	0.0	supramolecular complex
GO:0005102	16515	1183	3	1	5904	2	1	false	0.360623209823149	0.8042729496318253	0.0	signaling receptor binding
GO:1901988	16515	231	3	1	637	1	3	false	0.36263736263730784	0.8042729496318253	2.0063043378946286E-180	negative regulation of cell cycle phase transition
GO:0015630	16515	1194	3	2	1977	2	1	false	0.3646289618051715	0.8042729496318253	0.0	microtubule cytoskeleton
GO:1902679	16515	954	3	1	2613	1	5	false	0.3650975889776049	0.8042729496318253	0.0	negative regulation of RNA biosynthetic process
GO:1990904	16515	673	3	1	4639	3	1	false	0.3752053032173112	0.8109250472582326	0.0	ribonucleoprotein complex
GO:0030182	16515	1250	3	1	3328	1	2	false	0.37560096153843164	0.8109250472582326	0.0	neuron differentiation
GO:0048468	16515	1897	3	1	5006	1	3	false	0.3789452656821435	0.8109250472582326	0.0	cell development
GO:0045211	16515	263	3	1	683	1	2	false	0.38506588579795026	0.8109250472582326	6.417651019588943E-197	postsynaptic membrane
GO:0007194	16515	75	3	1	193	1	4	false	0.38860103626942094	0.8109250472582326	1.696272514086735E-55	negative regulation of adenylate cyclase activity
GO:0022008	16515	1450	3	1	3721	1	2	false	0.3896801934959465	0.8109250472582326	0.0	neurogenesis
GO:0051128	16515	2242	3	1	10141	2	2	false	0.39330487463680897	0.8109250472582326	0.0	regulation of cellular component organization
GO:0031324	16515	2129	3	1	9593	2	4	false	0.3946292155779225	0.8109250472582326	0.0	negative regulation of cellular metabolic process
GO:0044770	16515	577	3	1	1438	1	1	false	0.4012517385259689	0.8109250472582326	0.0	cell cycle phase transition
GO:0050794	16515	8239	3	2	12995	2	2	false	0.401954730578933	0.8109250472582326	0.0	regulation of cellular process
GO:0032501	16515	6028	3	2	13878	3	1	false	0.40209355318075224	0.8109250472582326	0.0	multicellular organismal process
GO:1903507	16515	954	3	1	2359	1	3	false	0.4044086477324244	0.8109250472582326	0.0	negative regulation of nucleic acid-templated transcription
GO:0005887	16515	333	3	1	803	1	2	false	0.41469489414686944	0.8109250472582326	8.269589478432813E-236	integral component of plasma membrane
GO:0019219	16515	2640	3	1	6350	1	4	false	0.4157480314960086	0.8109250472582326	0.0	regulation of nucleobase-containing compound metabolic process
GO:0030054	16515	1821	3	1	10934	3	1	false	0.4210739562695423	0.8109250472582326	0.0	cell junction
GO:0009892	16515	2467	3	1	10162	2	3	false	0.42661653576613967	0.8109250472582326	0.0	negative regulation of metabolic process
GO:0000228	16515	1287	3	1	3007	1	2	false	0.4280013302296901	0.8109250472582326	0.0	nuclear chromosome
GO:0038039	16515	3	3	1	7	1	1	false	0.42857142857142844	0.8109250472582326	0.02857142857142854	G protein-coupled receptor heterodimeric complex
GO:0043069	16515	808	3	1	1883	1	3	false	0.42910249601722683	0.8109250472582326	0.0	negative regulation of programmed cell death
GO:0003008	16515	1482	3	1	6028	2	1	false	0.4312925940771749	0.8109250472582326	0.0	system process
GO:1902749	16515	204	3	1	472	1	2	false	0.43220338983043133	0.8109250472582326	1.7190669391545322E-139	regulation of cell cycle G2/M phase transition
GO:0009889	16515	2875	3	1	6647	1	2	false	0.4325259515560682	0.8109250472582326	0.0	regulation of biosynthetic process
GO:0009059	16515	3643	3	1	8388	1	2	false	0.43431092036376584	0.8109250472582326	0.0	macromolecule biosynthetic process
GO:0031326	16515	2783	3	1	6367	1	3	false	0.4370975341588632	0.8109250472582326	0.0	regulation of cellular biosynthetic process
GO:0042995	16515	1906	3	1	10934	3	1	false	0.4371245834475337	0.8109250472582326	0.0	cell projection
GO:0044839	16515	257	3	1	577	1	1	false	0.445407279029405	0.8109250472582326	1.8993121316384521E-171	cell cycle G2/M phase transition
GO:0034645	16515	3359	3	1	7536	1	3	false	0.4457271762219222	0.8109250472582326	0.0	cellular macromolecule biosynthetic process
GO:0010564	16515	696	3	1	1553	1	2	false	0.44816484224120373	0.8109250472582326	0.0	regulation of cell cycle process
GO:0051252	16515	2375	3	1	5290	1	3	false	0.44896030245695573	0.8109250472582326	0.0	regulation of RNA metabolic process
GO:0000226	16515	727	3	1	1603	1	2	false	0.4535246412975962	0.8109250472582326	0.0	microtubule cytoskeleton organization
GO:0005488	16515	9221	3	3	11969	3	1	false	0.4572229480303556	0.8109250472582326	0.0	binding
GO:0005634	16515	3375	3	1	7335	1	1	false	0.46012269938630634	0.8109250472582326	0.0	nucleus
GO:0048869	16515	3513	3	1	13027	2	2	false	0.4666342097695012	0.8109250472582326	0.0	cellular developmental process
GO:0043066	16515	795	3	1	1702	1	3	false	0.46709753231478407	0.8109250472582326	0.0	negative regulation of apoptotic process
GO:0007399	16515	1971	3	1	4127	1	1	false	0.4775866246659873	0.8109250472582326	0.0	nervous system development
GO:0090304	16515	3833	3	1	8019	1	2	false	0.4779897742858977	0.8109250472582326	0.0	nucleic acid metabolic process
GO:0010467	16515	3646	3	1	7606	1	1	false	0.47935840126125334	0.8109250472582326	0.0	gene expression
GO:0010468	16515	2644	3	1	5456	1	2	false	0.48460410557359895	0.8109250472582326	0.0	regulation of gene expression
GO:0010556	16515	2677	3	1	5514	1	3	false	0.48549147624212136	0.8109250472582326	0.0	regulation of macromolecule biosynthetic process
GO:0006351	16515	2161	3	1	4421	1	3	false	0.4888034381364633	0.8109250472582326	0.0	transcription, DNA-templated
GO:0006139	16515	4384	3	1	8848	1	5	false	0.49547920433637904	0.8109250472582326	0.0	nucleobase-containing compound metabolic process
GO:0097447	16515	581	3	1	1166	1	3	false	0.49828473413403224	0.8109250472582326	0.0	dendritic tree
GO:0009058	16515	4757	3	1	9406	1	1	false	0.5057410163721884	0.8109250472582326	0.0	biosynthetic process
GO:0032774	16515	2371	3	1	4657	1	3	false	0.5091260468124964	0.8109250472582326	0.0	RNA biosynthetic process
GO:0016849	16515	212	3	1	416	1	1	false	0.5096153846154484	0.8109250472582326	1.6319939215478577E-124	phosphorus-oxygen lyase activity
GO:0046483	16515	4528	3	1	8863	1	1	false	0.5108879611877025	0.8109250472582326	0.0	heterocycle metabolic process
GO:0051171	16515	4412	3	1	8635	1	2	false	0.5109438332384818	0.8109250472582326	0.0	regulation of nitrogen compound metabolic process
GO:1901987	16515	426	3	1	830	1	2	false	0.5132530120479899	0.8109250472582326	6.750273269018629E-249	regulation of cell cycle phase transition
GO:0080090	16515	4581	3	1	8908	1	2	false	0.5142568477784497	0.8109250472582326	0.0	regulation of primary metabolic process
GO:0019935	16515	257	3	1	499	1	1	false	0.5150300601201637	0.8109250472582326	2.1433384155952373E-149	cyclic-nucleotide-mediated signaling
GO:0006725	16515	4570	3	1	8863	1	1	false	0.5156267629462289	0.8109250472582326	0.0	cellular aromatic compound metabolic process
GO:0048666	16515	1027	3	1	1990	1	2	false	0.5160804020101041	0.8109250472582326	0.0	neuron development
GO:0044249	16515	4600	3	1	8896	1	2	false	0.5170863309352786	0.8109250472582326	0.0	cellular biosynthetic process
GO:1901576	16515	4681	3	1	9027	1	2	false	0.518555444775452	0.8109250472582326	0.0	organic substance biosynthetic process
GO:0035556	16515	2462	3	1	11378	3	2	false	0.5188496941832824	0.8109250472582326	0.0	intracellular signal transduction
GO:1902531	16515	1775	3	1	3387	1	2	false	0.5240625922641011	0.8109250472582326	0.0	regulation of intracellular signal transduction
GO:0003700	16515	1187	3	1	2246	1	3	false	0.5284951024046584	0.8109250472582326	0.0	DNA-binding transcription factor activity
GO:0005874	16515	523	3	1	1665	2	2	false	0.5296900265652333	0.8109250472582326	0.0	microtubule
GO:1901360	16515	4777	3	1	8995	1	1	false	0.5310728182328325	0.8109250472582326	0.0	organic cyclic compound metabolic process
GO:0005575	16515	11845	3	3	14589	3	1	false	0.5351899274240102	0.8109250472582326	0.0	cellular_component
GO:0018130	16515	3081	3	1	5741	1	2	false	0.5366660860487552	0.8109250472582326	0.0	heterocycle biosynthetic process
GO:0019438	16515	3096	3	1	5759	1	2	false	0.5375933321753205	0.8109250472582326	0.0	aromatic compound biosynthetic process
GO:0009966	16515	2880	3	1	5336	1	4	false	0.539730134934311	0.8109250472582326	0.0	regulation of signal transduction
GO:1901362	16515	3230	3	1	5889	1	2	false	0.5484802173548106	0.8109250472582326	0.0	organic cyclic compound biosynthetic process
GO:0043005	16515	1047	3	1	1906	1	1	false	0.54931794333664	0.8109250472582326	0.0	neuron projection
GO:0001012	16515	829	3	1	1506	1	1	false	0.5504648074372095	0.8109250472582326	0.0	RNA polymerase II regulatory region DNA binding
GO:0034641	16515	5039	3	1	9147	1	2	false	0.5508910025088619	0.8109250472582326	0.0	cellular nitrogen compound metabolic process
GO:0050877	16515	817	3	1	1482	1	1	false	0.5512820512820672	0.8109250472582326	0.0	nervous system process
GO:0003674	16515	11969	3	3	14589	3	1	false	0.5521759367843886	0.8109250472582326	0.0	molecular_function
GO:0030425	16515	581	3	1	1047	1	2	false	0.5549188156636807	0.811035192123841	1.4979502321803E-311	dendrite
GO:0001228	16515	400	3	1	695	1	3	false	0.575539568345429	0.8288694789458272	5.704947819507745E-205	DNA-binding transcription activator activity, RNA polymerase II-specific
GO:0000977	16515	822	3	1	1421	1	2	false	0.5784658691056865	0.8288694789458272	0.0	RNA polymerase II regulatory region sequence-specific DNA binding
GO:0060255	16515	4602	3	1	7947	1	2	false	0.5790864477184862	0.8288694789458272	0.0	regulation of macromolecule metabolic process
GO:0006355	16515	1873	3	1	3216	1	4	false	0.5824004975125974	0.8288694789458272	0.0	regulation of transcription, DNA-templated
GO:0065009	16515	3314	3	1	13061	3	2	false	0.5844247371006234	0.8288694789458272	0.0	regulation of molecular function
GO:0048522	16515	4621	3	1	12886	2	3	false	0.5886318945909153	0.8288694789458272	0.0	positive regulation of cellular process
GO:0007165	16515	4610	3	1	12851	2	5	false	0.5887867740014167	0.8288694789458272	0.0	signal transduction
GO:0005694	16515	1624	3	1	4526	2	1	false	0.5889335771457194	0.8288694789458272	0.0	chromosome
GO:0023051	16515	3308	3	1	9004	2	2	false	0.5998332753785816	0.8403194272584736	0.0	regulation of signaling
GO:0065008	16515	3583	3	1	9584	2	1	false	0.6079634271676224	0.8415013899852694	0.0	regulation of biological quality
GO:0034654	16515	3033	3	1	4963	1	5	false	0.6111223050563478	0.8415013899852694	0.0	nucleobase-containing compound biosynthetic process
GO:0098590	16515	2390	3	1	6329	2	2	false	0.6126887369938022	0.8415013899852694	0.0	plasma membrane region
GO:0001067	16515	1507	3	1	2455	1	1	false	0.6138492871691265	0.8415013899852694	0.0	regulatory region nucleic acid binding
GO:0048583	16515	3777	3	1	9953	2	2	false	0.6149830247115128	0.8415013899852694	0.0	regulation of response to stimulus
GO:0016020	16515	6329	3	2	10934	3	1	false	0.6172855591010364	0.8415013899852694	0.0	membrane
GO:0031981	16515	2789	3	1	4497	1	2	false	0.6201912386041649	0.8416881095342238	0.0	nuclear lumen
GO:0006357	16515	1292	3	1	2065	1	2	false	0.6256658595646695	0.8445745918196251	0.0	regulation of transcription by RNA polymerase II
GO:0010646	16515	3269	3	1	8383	2	2	false	0.6278745320764318	0.8445745918196251	0.0	regulation of cell communication
GO:2000112	16515	2359	3	1	3737	1	3	false	0.6312550173929603	0.8453811686672245	0.0	regulation of cellular macromolecule biosynthetic process
GO:0044271	16515	3707	3	1	5830	1	2	false	0.6358490566033003	0.8467244252150598	0.0	cellular nitrogen compound biosynthetic process
GO:0007154	16515	5113	3	1	12841	2	1	false	0.637828596625818	0.8467244252150598	0.0	cell communication
GO:0048513	16515	3125	3	1	4812	1	2	false	0.6494181213633105	0.8583613430193321	0.0	animal organ development
GO:0031323	16515	4758	3	1	11275	2	3	false	0.6659325087964487	0.8718042589533372	0.0	regulation of cellular metabolic process
GO:2001141	16515	2128	3	1	3182	1	4	false	0.6687617850414639	0.8718042589533372	0.0	regulation of RNA biosynthetic process
GO:0043233	16515	3948	3	1	9283	2	2	false	0.6697388258474452	0.8718042589533372	0.0	organelle lumen
GO:0045202	16515	1222	3	1	1821	1	1	false	0.6710598572206609	0.8718042589533372	0.0	synapse
GO:0019222	16515	5105	3	1	11880	2	2	false	0.6747942851431983	0.8729253731214139	0.0	regulation of metabolic process
GO:0043067	16515	1303	3	1	1919	1	2	false	0.6789994788957627	0.8746433965436944	0.0	regulation of programmed cell death
GO:0070013	16515	3948	3	1	9004	2	2	false	0.6847134177537803	0.8782821898613891	0.0	intracellular organelle lumen
GO:0006366	16515	1511	3	1	2161	1	1	false	0.6992133271631297	0.8855152630507108	0.0	transcription by RNA polymerase II
GO:0004888	16515	596	3	1	850	1	1	false	0.7011764705885416	0.8855152630507108	2.4718895390397115E-224	transmembrane signaling receptor activity
GO:0005622	16515	10525	3	3	11845	3	1	false	0.7015317340347604	0.8855152630507108	0.0	intracellular
GO:0051716	16515	5952	3	1	13037	2	2	false	0.7046775995641958	0.8855152630507108	0.0	cellular response to stimulus
GO:0005515	16515	5904	3	2	9221	3	1	false	0.7049167554548422	0.8855152630507108	0.0	protein binding
GO:0050789	16515	8917	3	2	13878	3	2	false	0.708015106412641	0.8857472936191063	0.0	regulation of biological process
GO:0044260	16515	6589	3	1	9167	1	2	false	0.7187738627761757	0.8919485969054368	0.0	cellular macromolecule metabolic process
GO:0007623	16515	183	3	1	254	1	1	false	0.720472440944831	0.8919485969054368	7.838283481832857E-65	circadian rhythm
GO:0007188	16515	179	3	1	248	1	4	false	0.7217741935484785	0.8919485969054368	3.677552451882899E-63	adenylate cyclase-modulating G protein-coupled receptor signaling pathway
GO:1901363	16515	3236	3	1	9221	3	1	false	0.7266104032693013	0.8941785216265692	0.0	heterocyclic compound binding
GO:0097159	16515	3307	3	1	9221	3	1	false	0.7362266794760215	0.8941785216265692	0.0	organic cyclic compound binding
GO:0031974	16515	3948	3	1	10934	3	1	false	0.7392158562699492	0.8941785216265692	0.0	membrane-enclosed lumen
GO:0006996	16515	4814	3	1	6509	1	1	false	0.7395913350707962	0.8941785216265692	0.0	organelle organization
GO:0003676	16515	2455	3	1	3307	1	2	false	0.7423646809805463	0.8941785216265692	0.0	nucleic acid binding
GO:0023052	16515	5095	3	1	13878	3	1	false	0.746549279549942	0.8941785216265692	0.0	signaling
GO:0099513	16515	1041	3	1	2082	2	2	false	0.7501201345505623	0.8941785216265692	0.0	polymeric cytoskeletal fiber
GO:0042981	16515	1289	3	1	1705	1	2	false	0.7560117302046409	0.8941785216265692	0.0	regulation of apoptotic process
GO:0016043	16515	6509	3	1	12854	2	2	false	0.7563580887694212	0.8941785216265692	0.0	cellular component organization
GO:0000790	16515	1077	3	1	1422	1	2	false	0.7573839662451605	0.8941785216265692	0.0	nuclear chromatin
GO:0005813	16515	560	3	1	738	1	2	false	0.7588075880755463	0.8941785216265692	2.5063700121632144E-176	centrosome
GO:0032502	16515	5265	3	1	13878	3	1	false	0.7609849240888042	0.8941785216265692	0.0	developmental process
GO:0048518	16515	5275	3	1	13878	3	2	false	0.76181656941211	0.8941785216265692	0.0	positive regulation of biological process
GO:0065007	16515	9584	3	2	13878	3	1	false	0.7720556775335542	0.9027112537315403	0.0	biological regulation
GO:0003677	16515	1911	3	1	2455	1	1	false	0.778411405295452	0.9066554299226721	0.0	DNA binding
GO:0110165	16515	10934	3	3	11845	3	1	false	0.786543683336195	0.9069988588809696	0.0	cellular anatomical entity
GO:0043565	16515	1505	3	1	1911	1	1	false	0.7875457875451017	0.9069988588809696	0.0	sequence-specific DNA binding
GO:0044212	16515	1506	3	1	1912	1	2	false	0.7876569037650526	0.9069988588809696	0.0	transcription regulatory region DNA binding
GO:0120025	16515	1906	3	1	2390	1	2	false	0.797489539750139	0.9132092397382442	0.0	plasma membrane bounded cell projection
GO:0003690	16515	1527	3	1	1911	1	1	false	0.7990580847709637	0.9132092397382442	0.0	double-stranded DNA binding
GO:0099081	16515	1229	3	1	1510	1	1	false	0.8139072847687637	0.9266959347179932	2.9472324095E-314	supramolecular polymer
GO:0016021	16515	749	3	1	908	1	1	false	0.8248898678410735	0.935695969491367	3.3519406952242996E-182	integral component of membrane
GO:0019933	16515	217	3	1	257	1	1	false	0.8443579766537549	0.9520614333108502	8.04754023007651E-48	cAMP-mediated signaling
GO:0043170	16515	7606	3	1	8995	1	1	false	0.8455808782695051	0.9520614333108502	0.0	macromolecule metabolic process
GO:0048731	16515	4127	3	1	4812	1	2	false	0.8576475477984249	0.9550421110431223	0.0	system development
GO:0016070	16515	3298	3	1	3833	1	1	false	0.8604226454472057	0.9550421110431223	0.0	RNA metabolic process
GO:0071840	16515	6683	3	1	13878	3	1	false	0.8606764507703596	0.9550421110431223	0.0	cellular component organization or biogenesis
GO:0008150	16515	13878	3	3	14589	3	1	false	0.8607945342954457	0.9550421110431223	0.0	biological_process
GO:0071944	16515	5612	3	1	10934	3	1	false	0.8847179420271659	0.9738293527436651	0.0	cell periphery
GO:0006807	16515	8339	3	1	9406	1	1	false	0.8865617690907434	0.9738293527436651	0.0	nitrogen compound metabolic process
GO:0050896	16515	7281	3	1	13878	3	1	false	0.8926121448533996	0.9738293527436651	0.0	response to stimulus
GO:0004016	16515	192	3	1	215	1	2	false	0.8930232558138769	0.9738293527436651	1.978272393273524E-31	adenylate cyclase activity
GO:0044237	16515	8863	3	1	13059	2	2	false	0.8967759585791586	0.9738293527436651	0.0	cellular metabolic process
GO:0003824	16515	6357	3	1	11969	3	1	false	0.8969480880533758	0.9738293527436651	0.0	catalytic activity
GO:1903506	16515	2128	3	1	2359	1	2	false	0.9020771513364592	0.9752010724630833	0.0	regulation of nucleic acid-templated transcription
GO:0007275	16515	4343	3	1	6284	2	2	false	0.904627310640097	0.9752010724630833	0.0	multicellular organism development
GO:0021924	16515	10	3	1	11	1	1	false	0.9090909090909116	0.9765499518149722	0.09090909090909106	cell proliferation in external granule layer
GO:0048856	16515	4812	3	1	5265	1	1	false	0.9139601139625344	0.9781810326200162	0.0	anatomical structure development
GO:0000976	16515	1415	3	1	1543	1	2	false	0.9170447180812652	0.9781810326200162	6.742013886341853E-191	transcription regulatory region sequence-specific DNA binding
GO:0044238	16515	8708	3	1	9406	1	1	false	0.9257920476364541	0.980436407524789	0.0	primary metabolic process
GO:1990837	16515	1457	3	1	1567	1	2	false	0.9298021697513784	0.980436407524789	2.7858462114274706E-172	sequence-specific double-stranded DNA binding
GO:0006915	16515	1695	3	1	1819	1	1	false	0.9318306761956433	0.980436407524789	6.637702222380925E-196	apoptotic process
GO:0043229	16515	9004	3	2	10673	3	2	false	0.9343130735760479	0.980436407524789	0.0	intracellular organelle
GO:0008017	16515	265	3	1	354	2	1	false	0.9373249467838765	0.980436407524789	4.169266417251734E-86	microtubule binding
GO:0043226	16515	9283	3	2	10934	3	1	false	0.938509850624058	0.980436407524789	0.0	organelle
GO:0012501	16515	1819	3	1	1921	1	1	false	0.9469026548681181	0.9807597895968139	1.7730777300949983E-172	programmed cell death
GO:0030154	16515	3328	3	1	3513	1	1	false	0.9473384571602879	0.9807597895968139	6.4067112836E-314	cell differentiation
GO:0045761	16515	192	3	1	202	1	3	false	0.9504950495048902	0.9807597895968139	4.0230126285338397E-17	regulation of adenylate cyclase activity
GO:0048699	16515	1380	3	1	1450	1	1	false	0.9517241379311188	0.9807597895968139	3.2946673344839256E-121	generation of neurons
GO:0071704	16515	8995	3	1	9406	1	1	false	0.9563044864969051	0.9821505536995242	0.0	organic substance metabolic process
GO:0043227	16515	7507	3	1	9283	2	1	false	0.9634142970128743	0.9827184383165697	0.0	membrane-bounded organelle
GO:0043231	16515	7335	3	1	9029	2	2	false	0.9648164902476057	0.9827184383165697	0.0	intracellular membrane-bounded organelle
GO:0008152	16515	9406	3	1	13878	3	1	false	0.9665553061074156	0.9827184383165697	0.0	metabolic process
GO:0005886	16515	5537	3	1	6400	2	2	false	0.9818353942035054	0.9939050162528484	0.0	plasma membrane
GO:0009987	16515	12841	3	2	13878	3	1	false	0.9840967430661428	0.9939050162528484	0.0	cellular process
GO:0038023	16515	850	3	1	856	1	1	false	0.9929906542054951	0.995117982099124	1.862586969397614E-15	signaling receptor activity
GO:0097659	16515	2359	3	1	2371	1	1	false	0.9949388443690911	0.995117982099124	1.5605119001577283E-32	nucleic acid-templated transcription
GO:0099512	16515	1223	3	1	1229	1	1	false	0.995117982099124	0.995117982099124	2.1150941658829377E-16	supramolecular fiber
GO:0000000	16515	14589	3	3	0	0	0	true	1.0	1.0	1.0	Gene Ontology
GO:0038037	16515	7	3	1	7	1	1	true	1.0	1.0	1.0	G protein-coupled receptor dimeric complex
GO:0021930	16515	10	3	1	10	1	1	true	1.0	1.0	1.0	cerebellar granule cell precursor proliferation
