## Supplementary File S3 for "PIGNON: A protein-protein interaction-guided functional enrichment analysis for quantitative proteomics": table-mcl2_cluster1013-Parent-Child-Union-Benjamini-Hochberg.txt

ID	Pop.total	Pop.term	Study.total	Study.term	Pop.family	Study.family	nparents	is.trivial	p	p.adjusted	p.min	name
GO:0048227	16515	8	3	1	2128	1	1	false	0.003759398496238157	0.15383259269273233	9.715578400262614E-23	plasma membrane to endosome transport
GO:0015816	16515	6	3	1	1228	1	5	false	0.004885993485339974	0.15383259269273233	2.1254707521418257E-16	glycine transport
GO:0006868	16515	6	3	1	1069	1	2	false	0.0056127221702501826	0.15383259269273233	4.892948883040919E-16	glutamine transport
GO:0089709	16515	5	3	1	881	1	5	false	0.00567536889897816	0.15383259269273233	2.286860541991822E-13	L-histidine transmembrane transport
GO:0005290	16515	4	3	1	665	1	6	false	0.006015037593984242	0.15383259269273233	1.238368792936192E-10	L-histidine transmembrane transporter activity
GO:0032328	16515	7	3	1	1069	1	2	false	0.006548175865291878	0.15383259269273233	3.222073582436696E-18	alanine transport
GO:0032329	16515	7	3	1	1069	1	2	false	0.006548175865291878	0.15383259269273233	3.222073582436696E-18	serine transport
GO:1901474	16515	7	3	1	969	1	2	false	0.007223942208459188	0.15383259269273233	6.420918643657836E-18	azole transmembrane transporter activity
GO:0045117	16515	8	3	1	3306	3	3	false	0.007244161735480512	0.15383259269273233	2.8495661906667003E-24	azole transmembrane transport
GO:0015187	16515	5	3	1	662	1	5	false	0.0075528700906357165	0.15383259269273233	9.582229171667426E-13	glycine transmembrane transporter activity
GO:0097367	16515	811	3	2	9221	2	1	false	0.007726751231141807	0.15383259269273233	0.0	carbohydrate derivative binding
GO:0015186	16515	6	3	1	660	1	4	false	0.009090909090909491	0.15598290598293324	8.911826929064884E-15	L-glutamine transmembrane transporter activity
GO:0022858	16515	6	3	1	648	1	3	false	0.009259259259260877	0.15598290598293324	9.953232224948636E-15	alanine transmembrane transporter activity
GO:0001882	16515	386	3	2	3769	2	4	false	0.010464319774820926	0.15771604938274356	0.0	nucleoside binding
GO:0022889	16515	7	3	1	648	1	3	false	0.010802469135804354	0.15771604938274356	1.0852433890127886E-16	serine transmembrane transporter activity
GO:0036094	16515	1120	3	2	9221	2	1	false	0.0147414147797671	0.20161290322639464	0.0	small molecule binding
GO:0090382	16515	40	3	1	4814	2	1	false	0.01655086785018066	0.20161290322639464	4.807978304990436E-100	phagosome maturation
GO:0005811	16515	75	3	1	4526	1	1	false	0.016570923552854354	0.20161290322639464	3.046281977573609E-165	lipid droplet
GO:1901998	16515	32	3	1	4702	3	1	false	0.020282494711402817	0.2337824390419588	8.975173130627702E-83	toxin transport
GO:0006855	16515	39	3	1	1448	1	2	false	0.026933701657439645	0.2949240331489641	1.8359189081310593E-77	drug transmembrane transport
GO:0005326	16515	33	3	1	1118	1	2	false	0.029516994633270097	0.30782008688981677	3.5255599381769674E-64	neurotransmitter transmembrane transporter activity
GO:0012506	16515	733	3	2	3955	2	2	false	0.034310883631934554	0.3356244218315958	0.0	vesicle membrane
GO:0032482	16515	71	3	2	376	2	1	false	0.035248226950350244	0.3356244218315958	1.445344290368347E-78	Rab protein signal transduction
GO:0019068	16515	36	3	1	865	1	2	false	0.041618497109843826	0.3754168274189263	1.4410544643943453E-64	virion assembly
GO:1901265	16515	685	3	2	3307	2	2	false	0.042855802216772404	0.3754168274189263	0.0	nucleoside phosphate binding
GO:0007264	16515	521	3	2	2462	2	1	false	0.044713781952117226	0.37662762490437207	0.0	small GTPase mediated signal transduction
GO:0035556	16515	2462	3	2	11378	2	2	false	0.046806479222505026	0.37965255369365186	0.0	intracellular signal transduction
GO:0097708	16515	2016	3	2	9006	2	2	false	0.05008987160541843	0.38618931665216916	0.0	intracellular vesicle
GO:0007030	16515	127	3	1	4903	2	2	false	0.051139224579510985	0.38618931665216916	3.2001585499126877E-255	Golgi organization
GO:0035639	16515	360	3	2	1526	2	2	false	0.055535741142688076	0.3998782714546631	0.0	purine ribonucleoside triphosphate binding
GO:0015801	16515	6	3	1	106	1	1	false	0.056603773584906654	0.3998782714546631	5.861992015349751E-10	aromatic amino acid transport
GO:0031984	16515	336	3	1	10934	2	3	false	0.06051806879142672	0.41026272417338777	0.0	organelle subcompartment
GO:0098805	16515	1574	3	2	6329	2	1	false	0.06182041049188035	0.41026272417338777	0.0	whole membrane
GO:0031982	16515	2029	3	2	7507	2	1	false	0.07302558113344068	0.4409186473292694	0.0	vesicle
GO:0046907	16515	1873	3	2	11294	3	3	false	0.07336221319805031	0.4409186473292694	0.0	intracellular transport
GO:0015893	16515	130	3	1	5051	3	2	false	0.07525674341820976	0.4409186473292694	1.2555527625589518E-261	drug transport
GO:0051179	16515	5875	3	3	13878	3	1	false	0.0758429210645628	0.4409186473292694	0.0	localization
GO:1903825	16515	113	3	1	1477	1	2	false	0.07650643195667688	0.4409186473292694	1.313233804923042E-172	organic acid transmembrane transport
GO:0005342	16515	86	3	1	990	1	2	false	0.08686868686868066	0.47168471203040696	2.5781927729228416E-126	organic acid transmembrane transporter activity
GO:0002376	16515	2527	3	2	13878	3	1	false	0.08737190021409164	0.47168471203040696	0.0	immune system process
GO:0035577	16515	57	3	1	628	1	3	false	0.09076433121020909	0.47168471203040696	1.8299304708353417E-82	azurophil granule membrane
GO:0015173	16515	5	3	1	51	1	2	false	0.09803921568627448	0.47168471203040696	4.2570219577191936E-7	aromatic amino acid transmembrane transporter activity
GO:0012505	16515	3456	3	2	10934	2	3	false	0.09988571158252003	0.47168471203040696	0.0	endomembrane system
GO:0071705	16515	2183	3	3	4702	3	1	false	0.09999848344333055	0.47168471203040696	0.0	nitrogen compound transport
GO:0048770	16515	105	3	1	2016	2	1	false	0.10147849462357343	0.47168471203040696	1.8178611150336747E-178	pigment granule
GO:0043167	16515	2941	3	2	9221	2	1	false	0.10170291758441691	0.47168471203040696	0.0	ion binding
GO:0015802	16515	11	3	1	106	1	1	false	0.10377358490566198	0.47168471203040696	3.5971968675438925E-15	basic amino acid transport
GO:0046943	16515	86	3	1	809	1	4	false	0.10630407910998857	0.47168471203040696	2.1670152198274275E-118	carboxylic acid transmembrane transporter activity
GO:0031410	16515	2016	3	2	6076	2	2	false	0.11005291005271695	0.47168471203040696	0.0	cytoplasmic vesicle
GO:0032588	16515	84	3	1	748	1	2	false	0.11229946524068742	0.47168471203040696	1.646149640285618E-113	trans-Golgi network membrane
GO:0031090	16515	3159	3	2	9284	2	2	false	0.11575460287305342	0.47168471203040696	0.0	organelle membrane
GO:0019003	16515	87	3	1	1438	2	3	false	0.1173806115545829	0.47168471203040696	5.649223706704278E-142	GDP binding
GO:1901363	16515	3236	3	2	9221	2	1	false	0.12313282823111685	0.47168471203040696	0.0	heterocyclic compound binding
GO:0030659	16515	712	3	2	2028	2	2	false	0.12314815085113841	0.47168471203040696	0.0	cytoplasmic vesicle membrane
GO:0034341	16515	183	3	1	1457	1	2	false	0.12560054907338777	0.47168471203040696	2.265716221739365E-238	response to interferon-gamma
GO:0006955	16515	1668	3	2	7504	3	2	false	0.1262233021168912	0.47168471203040696	0.0	immune response
GO:0140029	16515	848	3	1	12841	2	2	false	0.12772066499353327	0.47168471203040696	0.0	exocytic process
GO:0097159	16515	3307	3	2	9221	2	1	false	0.12859618982611656	0.47168471203040696	0.0	organic cyclic compound binding
GO:0007165	16515	4610	3	2	12851	2	5	false	0.128667120637833	0.47168471203040696	0.0	signal transduction
GO:0030666	16515	151	3	1	2247	2	4	false	0.1299133979371891	0.47168471203040696	1.2112896445731883E-239	endocytic vesicle membrane
GO:0015825	16515	6	3	1	45	1	2	false	0.13333333333333364	0.47168471203040696	1.2277380399899078E-7	L-serine transport
GO:0006865	16515	106	3	1	2273	3	2	false	0.1335363111684257	0.47168471203040696	2.187156975758352E-185	amino acid transport
GO:0010256	16515	473	3	1	6509	2	1	false	0.1400668527317398	0.48400294312617126	0.0	endomembrane system organization
GO:0006836	16515	233	3	1	4702	3	1	false	0.1414437824660957	0.48400294312617126	0.0	neurotransmitter transport
GO:0050896	16515	7281	3	3	13878	3	1	false	0.14438010959247394	0.4864499077038737	0.0	response to stimulus
GO:0071702	16515	2495	3	3	4702	3	1	false	0.1493201933787548	0.49547155075677723	0.0	organic substance transport
GO:0016817	16515	1312	3	2	3358	2	1	false	0.15258241825460175	0.49547511312216996	0.0	hydrolase activity, acting on acid anhydrides
GO:0015194	16515	6	3	1	39	1	3	false	0.15384615384615324	0.49547511312216996	3.0650185448947133E-7	L-serine transmembrane transporter activity
GO:0007154	16515	5113	3	2	12841	2	1	false	0.15852682739941548	0.5031503652242317	0.0	cell communication
GO:0071346	16515	165	3	1	1025	1	2	false	0.16097560975611747	0.5036236933798532	1.0752319285473937E-195	cellular response to interferon-gamma
GO:1990822	16515	10	3	1	61	1	2	false	0.16393442622951027	0.5056568921727147	1.1089281217117772E-11	basic amino acid transmembrane transport
GO:0015174	16515	9	3	1	51	1	2	false	0.17647058823529416	0.536764705882353	3.2869734759482606E-10	basic amino acid transmembrane transporter activity
GO:0005774	16515	390	3	1	4059	2	3	false	0.18295505998182612	0.5487715861307685	0.0	vacuolar membrane
GO:0001775	16515	1263	3	1	12841	2	1	false	0.18704649316095773	0.5487715861307685	0.0	cell activation
GO:0005773	16515	3678	3	2	8452	2	2	false	0.1893379910104127	0.5487715861307685	0.0	vacuole
GO:0042582	16515	148	3	1	775	1	2	false	0.19096774193550223	0.5487715861307685	2.0659595098779544E-163	azurophil granule
GO:0005794	16515	859	3	1	8452	2	3	false	0.19294708736104646	0.5487715861307685	0.0	Golgi apparatus
GO:0030667	16515	275	3	1	2591	2	4	false	0.20104490000279296	0.564472219238611	0.0	secretory granule membrane
GO:0015804	16515	22	3	1	106	1	1	false	0.2075471698113251	0.5753522808693695	3.2498224615653263E-23	neutral amino acid transport
GO:0098656	16515	264	3	1	1238	1	2	false	0.21324717285939365	0.5837641357025901	8.504692971374818E-278	anion transmembrane transport
GO:0005766	16515	148	3	1	673	1	1	false	0.219910846953933	0.594573771393967	2.8759580689772516E-153	primary lysosome
GO:0006886	16515	1362	3	2	2870	2	3	false	0.22512451375523562	0.6012471769804464	0.0	intracellular protein transport
GO:0043168	16515	1438	3	2	2941	2	1	false	0.23898646163589304	0.62796630280019	0.0	anion binding
GO:0031901	16515	145	3	1	602	1	2	false	0.2408637873754153	0.62796630280019	1.2110957423101763E-143	early endosome membrane
GO:0005215	16515	1093	3	1	11969	3	1	false	0.24972054429638962	0.6408048319694752	0.0	transporter activity
GO:0016043	16515	6509	3	2	12854	2	2	false	0.256400585566798	0.6408048319694752	0.0	cellular component organization
GO:0030139	16515	279	3	1	2016	2	1	false	0.2576923076920696	0.6408048319694752	0.0	endocytic vesicle
GO:0008514	16515	118	3	1	453	1	2	false	0.260485651214076	0.6408048319694752	3.3840813425532063E-112	organic anion transmembrane transporter activity
GO:0015849	16515	239	3	1	2495	3	1	false	0.26081988431656306	0.6408048319694752	0.0	organic acid transport
GO:0071944	16515	5612	3	2	10934	2	1	false	0.26341440040921293	0.6408048319694752	0.0	cell periphery
GO:0032553	16515	508	3	2	984	2	2	false	0.26627050095535276	0.6408048319694752	4.045169191954127E-295	ribonucleotide binding
GO:0005737	16515	6076	3	2	11683	2	2	false	0.27045341452748134	0.6437967150165045	0.0	cytoplasm
GO:0008509	16515	229	3	1	835	1	2	false	0.27425149700592	0.6458180413365212	3.034616677634203E-212	anion transmembrane transporter activity
GO:0016787	16515	3358	3	2	6357	2	1	false	0.27899468710485265	0.6499982603825822	0.0	hydrolase activity
GO:0140352	16515	1405	3	1	13247	3	2	false	0.285650260667462	0.6584990219597282	0.0	export from cell
GO:1905039	16515	113	3	1	381	1	3	false	0.2965879265091803	0.6765912073490675	5.690724658374987E-100	carboxylic acid transmembrane transport
GO:0023052	16515	5095	3	2	13878	3	1	false	0.3053701129467339	0.6894438632508734	0.0	signaling
GO:0003924	16515	723	3	2	1279	2	1	false	0.31935527682642156	0.6945623817077582	0.0	GTPase activity
GO:0006887	16515	848	3	1	2563	1	3	false	0.3308622707766385	0.6945623817077582	0.0	exocytosis
GO:0045184	16515	1978	3	2	5129	3	2	false	0.3314340747953726	0.6945623817077582	0.0	establishment of protein localization
GO:0000323	16515	673	3	1	3678	2	1	false	0.33251878178705185	0.6945623817077582	0.0	lytic vacuole
GO:0016020	16515	6329	3	2	10934	2	1	false	0.3350295766107691	0.6945623817077582	0.0	membrane
GO:0006820	16515	484	3	1	1419	1	1	false	0.3410852713180359	0.6945623817077582	0.0	anion transport
GO:0048284	16515	909	3	1	4814	2	1	false	0.3420257471558636	0.6945623817077582	0.0	organelle fusion
GO:0010008	16515	454	3	1	2387	2	3	false	0.34428349143231207	0.6945623817077582	0.0	endosome membrane
GO:0030670	16515	71	3	1	204	1	2	false	0.34803921568627033	0.6945623817077582	9.538742742441285E-57	phagocytic vesicle membrane
GO:0044419	16515	1871	3	1	13878	3	1	false	0.3523978954526857	0.6945623817077582	0.0	interspecies interaction between organisms
GO:0015175	16515	18	3	1	51	1	2	false	0.3529411764705871	0.6945623817077582	3.5841127111217044E-14	neutral amino acid transmembrane transporter activity
GO:0098588	16515	1881	3	2	3159	2	1	false	0.3544744140042696	0.6945623817077582	0.0	bounding membrane of organelle
GO:0015711	16515	355	3	1	2603	3	2	false	0.3559978478389491	0.6945623817077582	0.0	organic anion transport
GO:0070727	16515	2015	3	2	3370	2	2	false	0.35744037316996113	0.6945623817077582	0.0	cellular macromolecule localization
GO:0098791	16515	315	3	1	880	1	2	false	0.3579545454545055	0.6945623817077582	1.9169548762043644E-248	Golgi subcompartment
GO:0019058	16515	310	3	1	865	1	1	false	0.35838150289030446	0.6945623817077582	2.7186111839671737E-244	viral life cycle
GO:0034097	16515	1093	3	1	2958	1	1	false	0.36950642325946553	0.7098412867879206	0.0	response to cytokine
GO:0000166	16515	685	3	2	1120	2	2	false	0.37385101493668443	0.7119423675750773	4.9E-324	nucleotide binding
GO:0003333	16515	60	3	1	157	1	2	false	0.3821656050955255	0.7158966457255375	6.823939802869685E-45	amino acid transmembrane transport
GO:0043299	16515	502	3	1	1308	1	2	false	0.38379204892976326	0.7158966457255375	0.0	leukocyte degranulation
GO:0006952	16515	1379	3	1	3575	1	1	false	0.3857342657333946	0.7158966457255375	0.0	defense response
GO:0005769	16515	339	3	1	865	1	1	false	0.3919075144510192	0.7212415602081782	1.0317500152976027E-250	early endosome
GO:0030141	16515	775	3	1	3456	2	2	false	0.3982586964671544	0.7268221210525567	0.0	secretory granule
GO:0050794	16515	8239	3	2	12995	2	2	false	0.401954730578933	0.7271061023348512	0.0	regulation of cellular process
GO:0071345	16515	1013	3	1	2479	1	2	false	0.4086325131104273	0.7271061023348512	0.0	cellular response to cytokine stimulus
GO:0006906	16515	890	3	1	2170	1	3	false	0.4101382488476744	0.7271061023348512	0.0	vesicle fusion
GO:0042493	16515	892	3	1	3829	2	1	false	0.411694779404208	0.7271061023348512	0.0	response to drug
GO:0015807	16515	44	3	1	106	1	1	false	0.415094339622648	0.7272452830188794	7.298015688660608E-31	L-amino acid transport
GO:0005768	16515	865	3	1	3629	2	2	false	0.4199510071829762	0.72991484581803	0.0	endosome
GO:0051716	16515	5952	3	2	13037	3	2	false	0.4349792601163406	0.7500823461848708	0.0	cellular response to stimulus
GO:0009607	16515	1277	3	1	7281	3	1	false	0.43932539175686763	0.7516582874590158	0.0	response to biotic stimulus
GO:0051641	16515	2730	3	2	5875	3	1	false	0.447100417570004	0.7547559966915314	0.0	cellular localization
GO:0045335	16515	125	3	1	279	1	1	false	0.4480286738351556	0.7547559966915314	9.711089125449943E-83	phagocytic vesicle
GO:0033036	16515	2808	3	2	5875	3	1	false	0.4669519708464938	0.780629630651772	0.0	macromolecule localization
GO:0071840	16515	6683	3	2	13878	3	1	false	0.47234086918273366	0.7836564420531718	0.0	cellular component organization or biogenesis
GO:0044403	16515	901	3	1	1871	1	1	false	0.48156066274726167	0.7929457529447391	0.0	symbiotic process
GO:0061025	16515	959	3	1	1951	1	1	false	0.49154279856490213	0.8033423349680117	0.0	membrane fusion
GO:0061024	16515	1951	3	1	6509	2	1	false	0.5096665361329968	0.8115874507099402	0.0	membrane organization
GO:0043207	16515	1256	3	1	2462	1	2	false	0.5101543460606558	0.8115874507099402	0.0	response to external biotic stimulus
GO:0005765	16515	344	3	1	673	1	2	false	0.5111441307578012	0.8115874507099402	9.807028884111846E-202	lysosomal membrane
GO:0016050	16515	1460	3	1	4814	2	1	false	0.5146280616695884	0.8115874507099402	0.0	vesicle organization
GO:0007265	16515	376	3	2	521	2	1	false	0.5204488409863328	0.8115874507099402	4.034238376404617E-133	Ras protein signal transduction
GO:0002263	16515	642	3	1	2060	2	3	false	0.5262791344648166	0.8115874507099402	0.0	cell activation involved in immune response
GO:0002274	16515	604	3	1	1132	1	1	false	0.5335689045936902	0.8115874507099402	0.0	myeloid leukocyte activation
GO:0015171	16515	51	3	1	95	1	2	false	0.5368421052631444	0.8115874507099402	3.991581294849216E-28	amino acid transmembrane transporter activity
GO:0042221	16515	3829	3	2	7281	3	1	false	0.5388045674707822	0.8115874507099402	0.0	response to chemical
GO:0051234	16515	4792	3	3	5875	3	1	false	0.542596114753176	0.8115874507099402	0.0	establishment of localization
GO:0003824	16515	6357	3	2	11969	3	1	false	0.5466266953838821	0.8115874507099402	0.0	catalytic activity
GO:0006996	16515	4814	3	2	6509	2	1	false	0.5469657491843531	0.8115874507099402	0.0	organelle organization
GO:0017076	16515	509	3	2	685	2	1	false	0.55186750330811	0.8115874507099402	8.692066618454418E-169	purine nucleotide binding
GO:0000139	16515	665	3	1	2012	2	2	false	0.551902409510713	0.8115874507099402	0.0	Golgi membrane
GO:0003674	16515	11969	3	3	14589	3	1	false	0.5521759367843886	0.8115874507099402	0.0	molecular_function
GO:0002366	16515	641	3	1	1133	1	2	false	0.5657546337157006	0.8260017652249229	0.0	leukocyte activation involved in immune response
GO:0019001	16515	386	3	2	509	2	1	false	0.5747335365006881	0.8335539370440445	1.399494660464006E-121	guanyl nucleotide binding
GO:0098542	16515	941	3	1	1609	1	2	false	0.5848353014288356	0.8426245461375985	0.0	defense response to other organism
GO:0032561	16515	386	3	2	492	2	2	false	0.6151789114633606	0.8765322396895354	1.0416129082549764E-110	guanyl ribonucleotide binding
GO:0034220	16515	1054	3	1	1710	1	2	false	0.6163742690054267	0.8765322396895354	0.0	ion transmembrane transport
GO:0034613	16515	2012	3	2	2533	2	2	false	0.6308718595430206	0.8796402906258648	0.0	cellular protein localization
GO:0002443	16515	689	3	1	1079	1	1	false	0.6385542168672046	0.8796402906258648	1.0361788699599989E-305	leukocyte mediated immunity
GO:0022857	16515	969	3	1	1516	1	2	false	0.6391820580481979	0.8796402906258648	0.0	transmembrane transporter activity
GO:0008324	16515	645	3	1	1009	1	2	false	0.6392467789889132	0.8796402906258648	1.156984187614412E-285	cation transmembrane transporter activity
GO:0055085	16515	1399	3	1	4702	3	1	false	0.6534543649372831	0.8796402906258648	0.0	transmembrane transport
GO:0043227	16515	7507	3	2	9283	2	1	false	0.6539507789273495	0.8796402906258648	0.0	membrane-bounded organelle
GO:0006811	16515	1419	3	1	4702	3	1	false	0.6597133150776103	0.8796402906258648	0.0	ion transport
GO:0043231	16515	7335	3	2	9029	2	2	false	0.6599481570113728	0.8796402906258648	0.0	intracellular membrane-bounded organelle
GO:0051707	16515	1254	3	1	1873	1	2	false	0.6695141484244481	0.8796402906258648	0.0	response to other organism
GO:0015075	16515	807	3	1	1202	1	2	false	0.6713810316138338	0.8796402906258648	0.0	ion transmembrane transporter activity
GO:0002252	16515	1079	3	1	2527	2	1	false	0.6717547086854766	0.8796402906258648	0.0	immune effector process
GO:0045087	16515	757	3	1	1772	2	2	false	0.6720393650903149	0.8796402906258648	0.0	innate immune response
GO:0046942	16515	239	3	1	355	1	2	false	0.6732394366197926	0.8796402906258648	8.490336791523714E-97	carboxylic acid transport
GO:0046903	16515	1477	3	1	4702	3	1	false	0.6774371677861909	0.8796402906258648	0.0	secretion
GO:0045321	16515	1132	3	1	2605	2	2	false	0.6803594646928965	0.8796402906258648	0.0	leukocyte activation
GO:0098655	16515	854	3	1	1249	1	2	false	0.6837469975980393	0.8796402906258648	0.0	cation transmembrane transport
GO:0005802	16515	218	3	1	315	1	1	false	0.6920634920635927	0.8796402906258648	7.006842942391547E-84	trans-Golgi network
GO:0015179	16515	38	3	1	54	1	2	false	0.7037037037037048	0.8796402906258648	4.740476979903764E-14	L-amino acid transmembrane transporter activity
GO:0099503	16515	920	3	1	2016	2	1	false	0.7045669384375356	0.8796402906258648	0.0	secretory vesicle
GO:0009605	16515	2447	3	1	7281	3	1	false	0.7074121840707224	0.8796402906258648	0.0	response to external stimulus
GO:0050789	16515	8917	3	2	13878	3	2	false	0.708015106412641	0.8796402906258648	0.0	regulation of biological process
GO:0002275	16515	511	3	1	720	1	2	false	0.7097222222221098	0.8796402906258648	1.3157014001705533E-187	myeloid cell activation involved in immune response
GO:0043229	16515	9004	3	2	10673	2	2	false	0.711689257491939	0.8796402906258648	0.0	intracellular organelle
GO:0071310	16515	2428	3	1	3396	1	2	false	0.7149587750292418	0.8796402906258648	0.0	cellular response to organic substance
GO:0043226	16515	9283	3	2	10934	2	1	false	0.7207945543817764	0.8818659631821734	0.0	organelle
GO:1902475	16515	44	3	1	60	1	2	false	0.7333333333333396	0.8917036049113966	6.684117746003525E-15	L-alpha-amino acid transmembrane transport
GO:0043228	16515	4536	3	1	9283	2	1	false	0.7385328993778939	0.8917036049113966	0.0	non-membrane-bounded organelle
GO:0005886	16515	5537	3	2	6400	2	2	false	0.7484771057987615	0.8917036049113966	0.0	plasma membrane
GO:0006812	16515	1064	3	1	1419	1	1	false	0.7498238195913542	0.8917036049113966	0.0	cation transport
GO:0043232	16515	4526	3	1	9010	2	2	false	0.7523530606771349	0.8917036049113966	0.0	intracellular non-membrane-bounded organelle
GO:0002444	16515	519	3	1	689	1	1	false	0.7532656023224126	0.8917036049113966	1.8541720097934E-166	myeloid leukocyte mediated immunity
GO:0065007	16515	9584	3	2	13878	3	1	false	0.7720556775335542	0.9090332977411203	0.0	biological regulation
GO:0005622	16515	10525	3	2	11845	2	1	false	0.7895315334192725	0.9189267318409023	0.0	intracellular
GO:0015318	16515	768	3	1	969	1	1	false	0.7925696594426146	0.9189267318409023	4.492427514227734E-214	inorganic molecular entity transmembrane transporter activity
GO:0036230	16515	479	3	1	604	1	1	false	0.7930463576161212	0.9189267318409023	4.42232868641949E-133	granulocyte activation
GO:0008104	16515	2531	3	2	2808	2	1	false	0.8124060524294807	0.936404870958191	0.0	protein localization
GO:0016192	16515	2128	3	1	4702	3	1	false	0.836035979436568	0.9585962277309341	0.0	vesicle-mediated transport
GO:0070887	16515	2939	3	1	6418	3	2	false	0.8407818440019531	0.9590167908147277	0.0	cellular response to chemical stimulus
GO:0110165	16515	10934	3	2	11845	2	1	false	0.8520889902826382	0.961040949100804	0.0	cellular anatomical entity
GO:0008150	16515	13878	3	3	14589	3	1	false	0.8607945342954457	0.961040949100804	0.0	biological_process
GO:0005488	16515	9221	3	2	11969	3	1	false	0.8660900684948571	0.961040949100804	0.0	binding
GO:0006950	16515	3575	3	1	7281	3	1	false	0.8681832876788258	0.961040949100804	0.0	response to stress
GO:0015833	16515	1929	3	2	2495	3	2	false	0.8690764676598489	0.961040949100804	0.0	peptide transport
GO:0005525	16515	360	3	2	386	2	3	false	0.8696588385706933	0.961040949100804	5.349837600433E-41	GTP binding
GO:0045055	16515	744	3	1	848	1	1	false	0.877358490565866	0.961040949100804	2.0969965795055626E-136	regulated exocytosis
GO:0032555	16515	492	3	2	525	2	2	false	0.8781243184300331	0.961040949100804	4.163968031458112E-53	purine ribonucleotide binding
GO:0098852	16515	344	3	1	390	1	1	false	0.8820512820514228	0.961040949100804	5.6465436715168856E-61	lytic vacuole membrane
GO:0002283	16515	465	3	1	521	1	2	false	0.8925143953935475	0.963622721209229	1.0986135721444786E-76	neutrophil activation involved in immune response
GO:0015031	16515	1899	3	2	2008	2	2	false	0.8943553141698485	0.963622721209229	2.850273740397961E-183	protein transport
GO:0032940	16515	1368	3	1	1513	1	2	false	0.9041639127564974	0.963622721209229	8.433213512315943E-207	secretion by cell
GO:0043312	16515	464	3	1	513	1	3	false	0.9044834307991875	0.963622721209229	1.0396254784149285E-69	neutrophil degranulation
GO:0005575	16515	11845	3	2	14589	3	1	false	0.9071973142816022	0.963622721209229	0.0	cellular_component
GO:0090174	16515	890	3	1	977	1	2	false	0.9109518935511326	0.963622721209229	8.266259420119767E-127	organelle membrane fusion
GO:0002446	16515	475	3	1	519	1	1	false	0.9152215799612768	0.963622721209229	5.914689965897923E-65	neutrophil mediated immunity
GO:0006810	16515	4702	3	3	4792	3	1	false	0.9446963562444106	0.9777214767593878	1.9528703698435357E-193	transport
GO:0010033	16515	2958	3	1	3829	2	1	false	0.9483012417166023	0.9777214767593878	0.0	response to organic substance
GO:0017111	16515	1279	3	2	1312	2	1	false	0.9503090640172915	0.9777214767593878	1.671504200825845E-66	nucleoside-triphosphatase activity
GO:0099500	16515	848	3	1	890	1	2	false	0.9528089887645222	0.9777214767593878	5.0133519213091185E-73	vesicle fusion to plasma membrane
GO:0016032	16515	865	3	1	901	1	1	false	0.9600443951157176	0.9777214767593878	3.222404924236653E-65	viral process
GO:0001883	16515	379	3	2	386	2	1	false	0.9640131888833484	0.9777214767593878	4.169467267287772E-15	purine nucleoside binding
GO:0032549	16515	379	3	2	386	2	1	false	0.9640131888833484	0.9777214767593878	4.169467267287772E-15	ribonucleoside binding
GO:0042886	16515	1950	3	2	2183	3	1	false	0.9683586676974754	0.9777214767593878	3.676E-321	amide transport
GO:0032550	16515	376	3	2	382	2	2	false	0.9687925135013111	0.9777214767593878	2.410394908023963E-13	purine ribonucleoside binding
GO:0009987	16515	12841	3	2	13878	3	1	false	0.9840967430661428	0.9886109483095655	0.0	cellular process
GO:0042119	16515	475	3	1	479	1	1	false	0.9916492693109207	0.9916492693109207	4.616602686116495E-10	neutrophil activation
GO:0000000	16515	14589	3	3	0	0	0	true	1.0	1.0	1.0	Gene Ontology
GO:0005764	16515	673	3	1	673	1	1	true	1.0	1.0	1.0	lysosome
GO:0042470	16515	105	3	1	105	1	1	true	1.0	1.0	1.0	melanosome
GO:0016462	16515	1312	3	2	1312	2	1	true	1.0	1.0	1.0	pyrophosphatase activity
GO:0016818	16515	1312	3	2	1312	2	1	true	1.0	1.0	1.0	hydrolase activity, acting on acid anhydrides, in phosphorus-containing anhydrides
