## Supplementary File S3 for "PIGNON: A protein-protein interaction-guided functional enrichment analysis for quantitative proteomics": table-mcl2_cluster1016-Parent-Child-Union-Benjamini-Hochberg.txt

ID	Pop.total	Pop.term	Study.total	Study.term	Pop.family	Study.family	nparents	is.trivial	p	p.adjusted	p.min	name
GO:0090131	16515	5	3	2	303	2	2	false	2.185649028478645E-4	0.026883483050287333	4.8570518083060244E-11	mesenchyme migration
GO:0031252	16515	401	3	2	10934	2	1	false	0.0013417943112683049	0.04619891826923175	0.0	cell leading edge
GO:0072132	16515	48	3	2	1244	2	3	false	0.0014589741135566955	0.04619891826923175	8.738526137947737E-88	mesenchyme morphogenesis
GO:1904238	16515	5	3	1	3328	1	1	false	0.001502403846153878	0.04619891826923175	2.9482901257326066E-16	pericyte cell differentiation
GO:0072143	16515	4	3	1	1897	1	2	false	0.0021085925144959067	0.04954410697922602	1.859158381509745E-12	mesangial cell development
GO:0044297	16515	538	3	2	10934	2	1	false	0.002416785706303708	0.04954410697922602	0.0	cell body
GO:0090130	16515	269	3	2	6028	3	1	false	0.005777129865402256	0.10151242477778248	0.0	tissue migration
GO:0030027	16515	192	3	2	1929	2	2	false	0.009860418293404314	0.15160393126109134	1.092492192813918E-270	lamellipodium
GO:0061005	16515	43	3	1	3400	1	2	false	0.012647058823518176	0.16746530515866584	1.1050460259001454E-99	cell differentiation involved in kidney development
GO:0060485	16515	239	3	2	3369	3	2	false	0.014333413161753124	0.16746530515866584	0.0	mesenchyme development
GO:0072144	16515	3	3	1	184	1	3	false	0.016304347826087667	0.16746530515866584	9.790637018006914E-7	glomerular mesangial cell development
GO:0030485	16515	4	3	1	225	1	1	false	0.01777777777777827	0.16746530515866584	9.618843699561215E-9	smooth muscle contractile fiber
GO:0098858	16515	269	3	2	1980	2	2	false	0.018398231940428496	0.16746530515866584	0.0	actin-based cell projection
GO:0099080	16515	1510	3	2	10934	2	1	false	0.019061091644075785	0.16746530515866584	0.0	supramolecular complex
GO:0072562	16515	126	3	1	10934	2	2	false	0.022915621666339855	0.1773183875504485	6.353008162758529E-298	blood microparticle
GO:0061437	16515	20	3	1	825	1	2	false	0.024242424242418764	0.1773183875504485	1.4383429638541671E-40	renal system vasculature development
GO:0016459	16515	62	3	1	5029	2	2	false	0.024507419417541663	0.1773183875504485	1.4791348258926605E-144	myosin complex
GO:0005615	16515	165	3	1	10934	2	2	false	0.029954721468937677	0.1886503067484646	0.0	extracellular space
GO:0042995	16515	1906	3	2	10934	2	1	false	0.030373823058682026	0.1886503067484646	0.0	cell projection
GO:0072012	16515	20	3	1	652	1	3	false	0.030674846625766604	0.1886503067484646	1.694383876313135E-38	glomerulus vasculature development
GO:0032835	16515	53	3	1	4812	3	2	false	0.03268651543806776	0.18875710723699038	3.9128125007514375E-126	glomerulus development
GO:0005212	16515	21	3	1	612	1	1	false	0.034313725490194055	0.18875710723699038	2.1740974665682017E-39	structural constituent of eye lens
GO:0032982	16515	22	3	1	1236	2	2	false	0.03529604444268926	0.18875710723699038	1.282335554685502E-47	myosin filament
GO:0072109	16515	10	3	1	252	1	2	false	0.039682539682536024	0.2006426093050407	4.210207391392251E-18	glomerular mesangium development
GO:0008217	16515	151	3	1	3645	1	2	false	0.04142661179705788	0.2006426093050407	3.075095269660697E-272	regulation of blood pressure
GO:0002088	16515	69	3	1	4812	3	2	false	0.04241225887748828	0.2006426093050407	2.320509248924028E-156	lens development in camera-type eye
GO:0043292	16515	225	3	1	8742	2	3	false	0.050816068328880096	0.2252630102095938	0.0	contractile fiber
GO:0048729	16515	682	3	2	3010	2	2	false	0.051279384437956314	0.2252630102095938	0.0	tissue morphogenesis
GO:0032502	16515	5265	3	3	13878	3	1	false	0.05458343508386655	0.22813990461047193	0.0	developmental process
GO:0035850	16515	35	3	1	629	1	2	false	0.05564387917328584	0.22813990461047193	3.0199735464213068E-58	epithelial cell differentiation involved in kidney development
GO:0003012	16515	389	3	2	1482	2	1	false	0.06876668115518732	0.2728484445834851	0.0	muscle system process
GO:0072008	16515	3	3	1	42	1	3	false	0.07142857142857183	0.27455357142857295	8.710801393728372E-5	glomerular mesangial cell differentiation
GO:0072006	16515	124	3	1	4812	3	2	false	0.07534698766555101	0.2801299283152282	1.8353490589119805E-249	nephron development
GO:0061440	16515	20	3	1	257	1	2	false	0.07782101167315286	0.2801299283152282	3.288357739507666E-30	kidney vasculature development
GO:0032501	16515	6028	3	3	13878	3	1	false	0.08192506598144499	0.2801299283152282	0.0	multicellular organismal process
GO:0002064	16515	183	3	1	2232	1	2	false	0.08198924731177411	0.2801299283152282	4.0227967376985776E-274	epithelial cell development
GO:0072007	16515	4	3	1	44	1	2	false	0.09090909090909102	0.3010391645673088	7.366428239939373E-6	mesangial cell differentiation
GO:0034330	16515	618	3	1	6509	1	1	false	0.09494546013188268	0.3010391645673088	0.0	cell junction organization
GO:0005884	16515	406	3	2	1313	2	2	false	0.09545144242378083	0.3010391645673088	0.0	actin filament
GO:0005198	16515	612	3	1	11969	2	1	false	0.0996537456612829	0.30643526790844494	0.0	structural molecule activity
GO:0005576	16515	681	3	1	10934	2	1	false	0.12069177159392683	0.361649650481574	0.0	extracellular region
GO:0015629	16515	696	3	2	1977	2	1	false	0.12382274701560503	0.361649650481574	0.0	actin cytoskeleton
GO:0090066	16515	453	3	1	3583	1	1	false	0.1264303656155096	0.361649650481574	0.0	regulation of anatomical structure size
GO:0034329	16515	369	3	1	2840	1	2	false	0.1299295774647928	0.36321222791294355	0.0	cell junction assembly
GO:0030175	16515	100	3	2	269	2	1	false	0.1373245297674919	0.3753537146978112	1.6146872856455967E-76	filopodium
GO:0098590	16515	2390	3	2	6329	2	2	false	0.14256485757068196	0.38120603219986704	0.0	plasma membrane region
GO:0009887	16515	957	3	2	3945	3	2	false	0.1479200447124291	0.3871099042474208	0.0	animal organ morphogenesis
GO:0003008	16515	1482	3	2	6028	3	1	false	0.15156329584330136	0.3883809455984597	0.0	system process
GO:0009607	16515	1277	3	1	7281	1	1	false	0.17538799615377043	0.42862372235733487	0.0	response to biotic stimulus
GO:0030855	16515	625	3	1	3506	1	2	false	0.17826583000558235	0.42862372235733487	0.0	epithelial cell differentiation
GO:0014829	16515	22	3	1	122	1	2	false	0.1803278688524614	0.42862372235733487	1.0622609068511475E-24	vascular smooth muscle contraction
GO:0072001	16515	266	3	1	4127	3	2	false	0.1812067769315562	0.42862372235733487	0.0	renal system development
GO:0005856	16515	1977	3	2	4526	2	1	false	0.19074821229340938	0.4426798134356482	0.0	cytoskeleton
GO:0001655	16515	304	3	1	4127	3	1	false	0.20515147431358188	0.4672894692698254	0.0	urogenital system development
GO:0048880	16515	327	3	1	4127	3	1	false	0.21941499334215878	0.4906917123833733	0.0	sensory system development
GO:0001822	16515	257	3	1	3125	3	2	false	0.227052503490204	0.4987046058802695	0.0	kidney development
GO:0043228	16515	4536	3	2	9283	2	1	false	0.23873737961927036	0.5087530568325974	0.0	non-membrane-bounded organelle
GO:0009615	16515	304	3	1	1254	1	1	false	0.2424242424243352	0.5087530568325974	8.835918936666263E-301	response to virus
GO:0099513	16515	1041	3	2	2082	2	2	false	0.24987986544925847	0.5087530568325974	0.0	polymeric cytoskeletal fiber
GO:0061448	16515	243	3	1	1798	2	1	false	0.2520998103998065	0.5087530568325974	1.957689122807934E-308	connective tissue development
GO:0043232	16515	4526	3	2	9010	2	2	false	0.2523084265592556	0.5087530568325974	0.0	intracellular non-membrane-bounded organelle
GO:0071944	16515	5612	3	2	10934	2	1	false	0.26341440040921293	0.5150962512665799	0.0	cell periphery
GO:0097746	16515	124	3	1	470	1	3	false	0.2638297872341019	0.5150962512665799	3.9649276782733494E-117	regulation of blood vessel diameter
GO:0048513	16515	3125	3	3	4812	3	2	false	0.27379592441906425	0.518681965283896	0.0	animal organ development
GO:0035150	16515	125	3	1	453	1	1	false	0.2759381898454234	0.518681965283896	3.0594234342659497E-115	regulation of tube size
GO:0045216	16515	172	3	1	618	1	1	false	0.27831715210355396	0.518681965283896	5.365653163564053E-158	cell-cell junction organization
GO:0007043	16515	122	3	1	406	1	2	false	0.30049261083742784	0.5516506139254272	3.8171500095233107E-107	cell-cell junction assembly
GO:0003018	16515	149	3	1	478	1	1	false	0.3117154811715245	0.5605790715488258	3.9857870418346377E-128	vascular process in circulatory system
GO:0009888	16515	1798	3	2	4812	3	1	false	0.3144711864786096	0.5605790715488258	0.0	tissue development
GO:0007275	16515	4343	3	3	6284	3	2	false	0.33004128258351323	0.5741370233015464	0.0	multicellular organism development
GO:0016020	16515	6329	3	2	10934	2	1	false	0.3350295766107691	0.5741370233015464	0.0	membrane
GO:0009605	16515	2447	3	1	7281	1	1	false	0.3360802087618808	0.5741370233015464	0.0	response to external stimulus
GO:0001568	16515	628	3	1	4812	3	2	false	0.3427092553780068	0.5774416220752717	0.0	blood vessel development
GO:0044419	16515	1871	3	1	13878	3	1	false	0.3523978954526857	0.5857424478470317	0.0	interspecies interaction between organisms
GO:0019900	16515	786	3	1	2163	1	1	false	0.36338418862714505	0.5929276315769754	0.0	kinase binding
GO:0019899	16515	2163	3	1	5904	1	1	false	0.3663617886166677	0.5929276315769754	0.0	enzyme binding
GO:0065008	16515	3583	3	1	9584	1	1	false	0.373852253754843	0.5971925611928011	0.0	regulation of biological quality
GO:0022607	16515	2668	3	1	6683	1	2	false	0.3992219063298667	0.6175825288878485	0.0	cellular component assembly
GO:0007423	16515	491	3	1	3125	3	1	false	0.4012859035132098	0.6175825288878485	0.0	sensory organ development
GO:0001944	16515	651	3	1	4127	3	2	false	0.40258414346041677	0.6175825288878485	0.0	vasculature development
GO:0072358	16515	659	3	1	4127	3	2	false	0.4067006897554124	0.6175825288878485	0.0	cardiovascular system development
GO:0009653	16515	2361	3	2	5265	3	2	false	0.4229092796050099	0.6343639194075149	0.0	anatomical structure morphogenesis
GO:0044085	16515	2890	3	1	6683	1	1	false	0.43244052072595757	0.6408455909553347	0.0	cellular component biogenesis
GO:0006939	16515	90	3	1	317	2	1	false	0.4878608792875448	0.7143677160996191	1.4724860305051214E-81	smooth muscle contraction
GO:0043207	16515	1256	3	1	2462	1	2	false	0.5101543460606558	0.7382233478289489	0.0	response to external biotic stimulus
GO:0003013	16515	478	3	1	1482	2	1	false	0.5411915755211708	0.7740298115012094	0.0	circulatory system process
GO:0072359	16515	983	3	1	4127	3	1	false	0.5579764036809008	0.7888631914109289	0.0	circulatory system development
GO:0097756	16515	74	3	1	124	1	1	false	0.5967741935483767	0.8341275659823902	6.679738921385345E-36	negative regulation of blood vessel diameter
GO:0048869	16515	3513	3	1	13027	3	2	false	0.6104894129143742	0.8437100875108767	0.0	cellular developmental process
GO:0032991	16515	4639	3	1	11845	2	1	false	0.6299207126241301	0.8468187972133161	0.0	protein-containing complex
GO:0048731	16515	4127	3	3	4812	3	2	false	0.6307853429930377	0.8468187972133161	0.0	system development
GO:0120025	16515	1906	3	2	2390	2	2	false	0.6359219645135012	0.8468187972133161	0.0	plasma membrane bounded cell projection
GO:0005515	16515	5904	3	1	9221	1	1	false	0.6402776271612878	0.8468187972133161	0.0	protein binding
GO:0001654	16515	323	3	1	492	1	2	false	0.6565040650405117	0.848971549033063	9.127290303776097E-137	eye development
GO:0099081	16515	1229	3	2	1510	2	1	false	0.6623446956238604	0.848971549033063	2.9472324095E-314	supramolecular polymer
GO:0006936	16515	317	3	2	389	2	1	false	0.6636896085655823	0.848971549033063	2.275965879320519E-80	muscle contraction
GO:0051707	16515	1254	3	1	1873	1	2	false	0.6695141484244481	0.848971549033063	0.0	response to other organism
GO:0043229	16515	9004	3	2	10673	2	2	false	0.711689257491939	0.8932426395051888	0.0	intracellular organelle
GO:0043226	16515	9283	3	2	10934	2	1	false	0.7207945543817764	0.895532628171298	0.0	organelle
GO:0005886	16515	5537	3	2	6400	2	2	false	0.7484771057987615	0.9103068966495278	0.0	plasma membrane
GO:0016043	16515	6509	3	1	12854	2	2	false	0.7563580887694212	0.9103068966495278	0.0	cellular component organization
GO:0048468	16515	1897	3	1	5006	3	3	false	0.7605412245212917	0.9103068966495278	0.0	cell development
GO:0048856	16515	4812	3	3	5265	3	1	false	0.7634110217815065	0.9103068966495278	0.0	anatomical structure development
GO:0005737	16515	6076	3	1	11683	2	2	false	0.7696903841589504	0.9103068966495278	0.0	cytoplasm
GO:0005622	16515	10525	3	2	11845	2	1	false	0.7895315334192725	0.9248797962911478	0.0	intracellular
GO:0110165	16515	10934	3	2	11845	2	1	false	0.8520889902826382	0.9713553001682553	0.0	cellular anatomical entity
GO:0060429	16515	1111	3	1	1798	2	1	false	0.8541376896237534	0.9713553001682553	0.0	epithelium development
GO:0071840	16515	6683	3	1	13878	3	1	false	0.8606764507703596	0.9713553001682553	0.0	cellular component organization or biogenesis
GO:0008150	16515	13878	3	3	14589	3	1	false	0.8607945342954457	0.9713553001682553	0.0	biological_process
GO:0043010	16515	284	3	1	323	1	1	false	0.8792569659442837	0.9802794090800727	3.0841609002606947E-51	camera-type eye development
GO:0019901	16515	700	3	1	786	1	1	false	0.8905852417304252	0.9802794090800727	2.985224654691716E-117	protein kinase binding
GO:0050896	16515	7281	3	1	13878	3	1	false	0.8926121448533996	0.9802794090800727	0.0	response to stimulus
GO:0005575	16515	11845	3	2	14589	3	1	false	0.9071973142816022	0.9828437132784992	0.0	cellular_component
GO:0003674	16515	11969	3	2	14589	3	1	false	0.9148485249957446	0.9828437132784992	0.0	molecular_function
GO:0042310	16515	68	3	1	74	1	1	false	0.918918918918922	0.9828437132784992	5.398087757641167E-9	vasoconstriction
GO:0005488	16515	9221	3	1	11969	2	1	false	0.9473017807095734	0.9919999999999981	0.0	binding
GO:0030154	16515	3328	3	1	3513	1	1	false	0.9473384571602879	0.9919999999999981	6.4067112836E-314	cell differentiation
GO:0065007	16515	9584	3	1	13878	3	1	false	0.970392899401802	0.9919999999999981	0.0	biological regulation
GO:0008015	16515	470	3	1	478	1	1	false	0.9832635983261236	0.9919999999999981	1.5691746997656132E-17	blood circulation
GO:0009987	16515	12841	3	2	13878	3	1	false	0.9840967430661428	0.9919999999999981	0.0	cellular process
GO:0099512	16515	1223	3	2	1229	2	1	false	0.9902558421206307	0.9919999999999981	2.1150941658829377E-16	supramolecular fiber
GO:0150063	16515	324	3	1	327	1	1	false	0.9908256880734531	0.9919999999999981	1.7318191461262801E-7	visual system development
GO:0035296	16515	124	3	1	125	1	1	false	0.9919999999999981	0.9919999999999981	0.00799999999999982	regulation of tube diameter
GO:0000000	16515	14589	3	3	0	0	0	true	1.0	1.0	1.0	Gene Ontology
