## Supplementary File S3 for "PIGNON: A protein-protein interaction-guided functional enrichment analysis for quantitative proteomics": table-mcl2_cluster1017-Parent-Child-Union-Benjamini-Hochberg.txt

ID	Pop.total	Pop.term	Study.total	Study.term	Pop.family	Study.family	nparents	is.trivial	p	p.adjusted	p.min	name
GO:0045182	16515	127	3	1	12000	1	2	false	0.010583333333369097	0.9129853911737329	5.170358071311716E-305	translation regulator activity
GO:0005930	16515	160	3	1	10934	2	4	false	0.029053694877501215	0.9129853911737329	0.0	axoneme
GO:0048515	16515	132	3	1	3678	1	4	false	0.03588907014687085	0.9129853911737329	2.636882265012966E-246	spermatid differentiation
GO:0090079	16515	98	3	1	2463	1	2	false	0.03978887535521136	0.9129853911737329	2.885515436905947E-178	translation regulator activity, nucleic acid binding
GO:0022412	16515	283	3	1	12909	2	3	false	0.04336643602075307	0.9129853911737329	0.0	cellular process involved in reproduction in multicellular organism
GO:0005635	16515	446	3	1	6747	1	3	false	0.06610345338672032	0.9129853911737329	0.0	nuclear envelope
GO:0034248	16515	415	3	1	5288	1	3	false	0.0784795763992134	0.9129853911737329	0.0	regulation of cellular amide metabolic process
GO:0008135	16515	79	3	1	977	1	3	false	0.08085977482085946	0.9129853911737329	1.4379954939072686E-118	translation factor activity, RNA binding
GO:0007281	16515	213	3	1	2402	1	4	false	0.08867610324727686	0.9129853911737329	1.411762789751E-311	germ cell development
GO:0006417	16515	370	3	1	4169	1	5	false	0.08875029983208768	0.9129853911737329	0.0	regulation of translation
GO:0099568	16515	282	3	1	6076	2	1	false	0.0906774274820984	0.9129853911737329	0.0	cytoplasmic region
GO:0006412	16515	624	3	1	6770	1	5	false	0.0921713441653782	0.9129853911737329	0.0	translation
GO:0005840	16515	244	3	1	4526	2	1	false	0.10492637993365134	0.9129853911737329	0.0	ribosome
GO:0032504	16515	704	3	1	6150	1	2	false	0.11447154471559436	0.9129853911737329	0.0	multicellular organism reproduction
GO:0006518	16515	763	3	1	6170	1	2	false	0.12366288492667801	0.9129853911737329	0.0	peptide metabolic process
GO:0032838	16515	243	3	1	1927	1	2	false	0.12610275038916893	0.9129853911737329	2.871508E-316	plasma membrane bounded cell projection cytoplasm
GO:0051704	16515	905	3	1	13878	2	1	false	0.12617415293451653	0.9129853911737329	0.0	multi-organism process
GO:0005929	16515	647	3	1	9587	2	3	false	0.13042648445339042	0.9129853911737329	0.0	cilium
GO:0030990	16515	647	3	1	4639	1	1	false	0.1394697133000342	0.918714094439934	0.0	intraciliary transport particle
GO:0003006	16515	848	3	1	5486	1	2	false	0.15457528253737063	0.918714094439934	0.0	developmental process involved in reproduction
GO:0000003	16515	1253	3	1	13878	2	1	false	0.17242778495392852	0.918714094439934	0.0	reproduction
GO:0022414	16515	1253	3	1	13878	2	2	false	0.17242778495392852	0.918714094439934	0.0	reproductive process
GO:0006414	16515	624	3	1	3359	1	2	false	0.18576957427785606	0.918714094439934	0.0	translational elongation
GO:0043603	16515	982	3	1	5039	1	1	false	0.19487993649594967	0.918714094439934	0.0	cellular amide metabolic process
GO:0043604	16515	761	3	1	3900	1	2	false	0.19512820512794776	0.918714094439934	0.0	amide biosynthetic process
GO:0031975	16515	1126	3	1	10934	2	1	false	0.19536630574851327	0.918714094439934	0.0	envelope
GO:1901566	16515	1676	3	1	7864	1	2	false	0.21312309257414314	0.918714094439934	0.0	organonitrogen compound biosynthetic process
GO:0010608	16515	577	3	1	2644	1	1	false	0.21822995461416633	0.918714094439934	0.0	posttranscriptional regulation of gene expression
GO:0097014	16515	161	3	1	719	1	2	false	0.22392211404732942	0.918714094439934	2.4014397918002467E-165	ciliary plasm
GO:0031514	16515	147	3	1	647	1	1	false	0.2272024729521205	0.918714094439934	7.122375894202573E-150	motile cilium
GO:0031967	16515	1126	3	1	9029	2	3	false	0.23387822912926962	0.918714094439934	0.0	organelle envelope
GO:0043228	16515	4536	3	2	9283	2	1	false	0.23873737961927036	0.918714094439934	0.0	non-membrane-bounded organelle
GO:0043232	16515	4526	3	2	9010	2	2	false	0.2523084265592556	0.918714094439934	0.0	intracellular non-membrane-bounded organelle
GO:0003723	16515	623	3	1	2455	1	1	false	0.2537678207737757	0.918714094439934	0.0	RNA binding
GO:0099080	16515	1510	3	1	10934	2	1	false	0.25714157892541484	0.918714094439934	0.0	supramolecular complex
GO:0071944	16515	5612	3	2	10934	2	1	false	0.26341440040921293	0.918714094439934	0.0	cell periphery
GO:0005737	16515	6076	3	2	11683	2	2	false	0.27045341452748134	0.918714094439934	0.0	cytoplasm
GO:0055085	16515	1399	3	1	4702	1	1	false	0.29753296469712665	0.918714094439934	0.0	transmembrane transport
GO:0005874	16515	523	3	1	1665	1	2	false	0.31411411411416323	0.918714094439934	0.0	microtubule
GO:0042995	16515	1906	3	1	10934	2	1	false	0.3182634551571402	0.918714094439934	0.0	cell projection
GO:0016020	16515	6329	3	2	10934	2	1	false	0.3350295766107691	0.918714094439934	0.0	membrane
GO:1901363	16515	3236	3	1	9221	1	1	false	0.3509380761330863	0.918714094439934	0.0	heterocyclic compound binding
GO:0097159	16515	3307	3	1	9221	1	1	false	0.35863789177102323	0.918714094439934	0.0	organic cyclic compound binding
GO:0043043	16515	640	3	1	1774	1	3	false	0.36076662908686585	0.918714094439934	0.0	peptide biosynthetic process
GO:0051246	16515	2575	3	1	6895	1	4	false	0.373459028281628	0.918714094439934	0.0	regulation of protein metabolic process
GO:0032268	16515	2427	3	1	6488	1	3	false	0.37407521578362996	0.918714094439934	0.0	regulation of cellular protein metabolic process
GO:0048468	16515	1897	3	1	5006	1	3	false	0.3789452656821435	0.918714094439934	0.0	cell development
GO:0006952	16515	1379	3	1	3575	1	1	false	0.3857342657333946	0.918714094439934	0.0	defense response
GO:0016817	16515	1312	3	1	3358	1	1	false	0.3907087552116796	0.918714094439934	0.0	hydrolase activity, acting on acid anhydrides
GO:0016887	16515	525	3	1	1279	1	1	false	0.4104769351055277	0.918714094439934	0.0	ATPase activity
GO:0031323	16515	4758	3	1	11275	1	3	false	0.4219955654100258	0.918714094439934	0.0	regulation of cellular metabolic process
GO:0019222	16515	5105	3	1	11880	1	2	false	0.42971380471658216	0.918714094439934	0.0	regulation of metabolic process
GO:0009889	16515	2875	3	1	6647	1	2	false	0.4325259515560682	0.918714094439934	0.0	regulation of biosynthetic process
GO:0009059	16515	3643	3	1	8388	1	2	false	0.43431092036376584	0.918714094439934	0.0	macromolecule biosynthetic process
GO:0031326	16515	2783	3	1	6367	1	3	false	0.4370975341588632	0.918714094439934	0.0	regulation of cellular biosynthetic process
GO:0034645	16515	3359	3	1	7536	1	3	false	0.4457271762219222	0.918714094439934	0.0	cellular macromolecule biosynthetic process
GO:0006954	16515	627	3	1	1379	1	1	false	0.4546773023932808	0.918714094439934	0.0	inflammatory response
GO:0005634	16515	3375	3	1	7335	1	1	false	0.46012269938630634	0.918714094439934	0.0	nucleus
GO:0048869	16515	3513	3	1	13027	2	2	false	0.4666342097695012	0.918714094439934	0.0	cellular developmental process
GO:0010467	16515	3646	3	1	7606	1	1	false	0.47935840126125334	0.918714094439934	0.0	gene expression
GO:0010468	16515	2644	3	1	5456	1	2	false	0.48460410557359895	0.918714094439934	0.0	regulation of gene expression
GO:0010556	16515	2677	3	1	5514	1	3	false	0.48549147624212136	0.918714094439934	0.0	regulation of macromolecule biosynthetic process
GO:0006950	16515	3575	3	1	7281	1	1	false	0.4910039829684965	0.918714094439934	0.0	response to stress
GO:0099513	16515	1041	3	1	2082	1	2	false	0.4999999999999138	0.918714094439934	0.0	polymeric cytoskeletal fiber
GO:0009058	16515	4757	3	1	9406	1	1	false	0.5057410163721884	0.918714094439934	0.0	biosynthetic process
GO:0051171	16515	4412	3	1	8635	1	2	false	0.5109438332384818	0.918714094439934	0.0	regulation of nitrogen compound metabolic process
GO:0080090	16515	4581	3	1	8908	1	2	false	0.5142568477784497	0.918714094439934	0.0	regulation of primary metabolic process
GO:0044249	16515	4600	3	1	8896	1	2	false	0.5170863309352786	0.918714094439934	0.0	cellular biosynthetic process
GO:1901576	16515	4681	3	1	9027	1	2	false	0.518555444775452	0.918714094439934	0.0	organic substance biosynthetic process
GO:0007283	16515	448	3	1	858	1	2	false	0.5221445221447325	0.918714094439934	4.429377058526753E-257	spermatogenesis
GO:0016787	16515	3358	3	1	6357	1	1	false	0.5282365895857171	0.918714094439934	0.0	hydrolase activity
GO:0003824	16515	6357	3	1	11969	1	1	false	0.5311220653368192	0.918714094439934	0.0	catalytic activity
GO:0012505	16515	3456	3	1	10934	2	3	false	0.5322708642390094	0.918714094439934	0.0	endomembrane system
GO:0019953	16515	687	3	1	1253	1	2	false	0.5482841181164466	0.9235518965006745	0.0	sexual reproduction
GO:0034641	16515	5039	3	1	9147	1	2	false	0.5508910025088619	0.9235518965006745	0.0	cellular nitrogen compound metabolic process
GO:0048609	16515	698	3	1	1253	1	2	false	0.5570630486829465	0.9235518965006745	0.0	multicellular organismal reproductive process
GO:0060255	16515	4602	3	1	7947	1	2	false	0.5790864477184862	0.9285077017417305	0.0	regulation of macromolecule metabolic process
GO:0007286	16515	127	3	1	217	1	2	false	0.5852534562211653	0.9285077017417305	2.0584468653338053E-63	spermatid development
GO:0019538	16515	5250	3	1	8935	1	3	false	0.5875769445978096	0.9285077017417305	0.0	protein metabolic process
GO:0015630	16515	1194	3	1	1977	1	1	false	0.6039453717746771	0.9285077017417305	0.0	microtubule cytoskeleton
GO:0098590	16515	2390	3	1	6329	2	2	false	0.6126887369938022	0.9285077017417305	0.0	plasma membrane region
GO:0032502	16515	5265	3	1	13878	2	1	false	0.6148445949070811	0.9285077017417305	0.0	developmental process
GO:0032991	16515	4639	3	1	11845	2	1	false	0.6299207126241301	0.9285077017417305	0.0	protein-containing complex
GO:2000112	16515	2359	3	1	3737	1	3	false	0.6312550173929603	0.9285077017417305	0.0	regulation of cellular macromolecule biosynthetic process
GO:0044271	16515	3707	3	1	5830	1	2	false	0.6358490566033003	0.9285077017417305	0.0	cellular nitrogen compound biosynthetic process
GO:0044703	16515	843	3	1	1312	1	2	false	0.6425304878047864	0.9285077017417305	0.0	multi-organism reproductive process
GO:0005575	16515	11845	3	2	14589	2	1	false	0.6591923897048987	0.9285077017417305	0.0	cellular_component
GO:0051179	16515	5875	3	1	13878	2	1	false	0.6674714852900016	0.9285077017417305	0.0	localization
GO:0044267	16515	4687	3	1	7022	1	2	false	0.6674736542281041	0.9285077017417305	0.0	cellular protein metabolic process
GO:0032501	16515	6028	3	1	13878	2	1	false	0.6800651759953393	0.9285077017417305	0.0	multicellular organismal process
GO:0005773	16515	3678	3	1	8452	2	2	false	0.6809885589101732	0.9285077017417305	0.0	vacuole
GO:0005856	16515	1977	3	1	4526	2	1	false	0.6828708774107175	0.9285077017417305	0.0	cytoskeleton
GO:1901564	16515	6170	3	1	9003	1	2	false	0.6853271131903249	0.9285077017417305	0.0	organonitrogen compound metabolic process
GO:0043229	16515	9004	3	2	10673	2	2	false	0.711689257491939	0.9460428526260816	0.0	intracellular organelle
GO:0044260	16515	6589	3	1	9167	1	2	false	0.7187738627761757	0.9460428526260816	0.0	cellular macromolecule metabolic process
GO:0043226	16515	9283	3	2	10934	2	1	false	0.7207945543817764	0.9460428526260816	0.0	organelle
GO:0003676	16515	2455	3	1	3307	1	2	false	0.7423646809805463	0.9549570739736953	0.0	nucleic acid binding
GO:0005886	16515	5537	3	2	6400	2	2	false	0.7484771057987615	0.9549570739736953	0.0	plasma membrane
GO:0007276	16515	580	3	1	773	1	2	false	0.7503234152650463	0.9549570739736953	6.572703527412539E-188	gamete generation
GO:0005488	16515	9221	3	1	11969	1	1	false	0.7704068844477681	0.9656515232378472	0.0	binding
GO:0050896	16515	7281	3	1	13878	2	1	false	0.7740539987858934	0.9656515232378472	0.0	response to stimulus
GO:0005622	16515	10525	3	2	11845	2	1	false	0.7895315334192725	0.9695576073847152	0.0	intracellular
GO:0120025	16515	1906	3	1	2390	1	2	false	0.797489539750139	0.9695576073847152	0.0	plasma membrane bounded cell projection
GO:0048232	16515	465	3	1	580	1	1	false	0.8017241379312364	0.9695576073847152	8.698010733899691E-125	male gamete generation
GO:0099081	16515	1229	3	1	1510	1	1	false	0.8139072847687637	0.9695576073847152	2.9472324095E-314	supramolecular polymer
GO:0051234	16515	4792	3	1	5875	1	1	false	0.8156595744665065	0.9695576073847152	0.0	establishment of localization
GO:0043170	16515	7606	3	1	8995	1	1	false	0.8455808782695051	0.9829099883643445	0.0	macromolecule metabolic process
GO:0110165	16515	10934	3	2	11845	2	1	false	0.8520889902826382	0.9829099883643445	0.0	cellular anatomical entity
GO:0009987	16515	12841	3	2	13878	2	1	false	0.8561333170471993	0.9829099883643445	0.0	cellular process
GO:0050794	16515	8239	3	1	12995	2	2	false	0.8660714333304281	0.9829099883643445	0.0	regulation of cellular process
GO:0050789	16515	8917	3	1	13878	2	2	false	0.8722301361263364	0.9829099883643445	0.0	regulation of biological process
GO:0006807	16515	8339	3	1	9406	1	1	false	0.8865617690907434	0.9829099883643445	0.0	nitrogen compound metabolic process
GO:0008152	16515	9406	3	1	13878	2	1	false	0.8961792902955413	0.9829099883643445	0.0	metabolic process
GO:0044237	16515	8863	3	1	13059	2	2	false	0.8967759585791586	0.9829099883643445	0.0	cellular metabolic process
GO:0065007	16515	9584	3	1	13878	2	1	false	0.9042804921127321	0.9829099883643445	0.0	biological regulation
GO:0008150	16515	13878	3	2	14589	2	1	false	0.904901259129079	0.9829099883643445	0.0	biological_process
GO:0048856	16515	4812	3	1	5265	1	1	false	0.9139601139625344	0.9842647381134987	0.0	anatomical structure development
GO:0044238	16515	8708	3	1	9406	1	1	false	0.9257920476364541	0.9885576101880781	0.0	primary metabolic process
GO:0030154	16515	3328	3	1	3513	1	1	false	0.9473384571602879	0.9890684474114942	6.4067112836E-314	cell differentiation
GO:0071704	16515	8995	3	1	9406	1	1	false	0.9563044864969051	0.9890684474114942	0.0	organic substance metabolic process
GO:0043227	16515	7507	3	1	9283	2	1	false	0.9634142970128743	0.9890684474114942	0.0	membrane-bounded organelle
GO:0043231	16515	7335	3	1	9029	2	2	false	0.9648164902476057	0.9890684474114942	0.0	intracellular membrane-bounded organelle
GO:0003674	16515	11969	3	1	14589	2	1	false	0.9677584797929262	0.9890684474114942	0.0	molecular_function
GO:0017111	16515	1279	3	1	1312	1	1	false	0.9748475609753142	0.9890684474114942	1.671504200825845E-66	nucleoside-triphosphatase activity
GO:0006810	16515	4702	3	1	4792	1	1	false	0.9812186978288634	0.9890684474114942	1.9528703698435357E-193	transport
GO:0099512	16515	1223	3	1	1229	1	1	false	0.995117982099124	0.995117982099124	2.1150941658829377E-16	supramolecular fiber
GO:0000000	16515	14589	3	2	0	0	0	true	1.0	1.0	1.0	Gene Ontology
GO:0016462	16515	1312	3	1	1312	1	1	true	1.0	1.0	1.0	pyrophosphatase activity
GO:0016818	16515	1312	3	1	1312	1	1	true	1.0	1.0	1.0	hydrolase activity, acting on acid anhydrides, in phosphorus-containing anhydrides
