## Supplementary File S3 for "PIGNON: A protein-protein interaction-guided functional enrichment analysis for quantitative proteomics": table-mcl2_cluster1018-Parent-Child-Union-Benjamini-Hochberg.txt

ID	Pop.total	Pop.term	Study.total	Study.term	Pop.family	Study.family	nparents	is.trivial	p	p.adjusted	p.min	name
GO:0045048	16515	7	3	1	1208	1	3	false	0.005794701986752398	0.30104017948097184	1.3662349640993993E-18	protein insertion into ER membrane
GO:0032964	16515	42	3	1	4795	1	2	false	0.008759124087580233	0.30104017948097184	4.293043526530898E-104	collagen biosynthetic process
GO:0032963	16515	87	3	1	9406	1	1	false	0.009249415266861329	0.30104017948097184	6.469183581600734E-214	collagen metabolic process
GO:0007029	16515	48	3	1	4903	1	2	false	0.009789924535966563	0.30104017948097184	1.1271386227654704E-116	endoplasmic reticulum organization
GO:0051205	16515	54	3	1	3391	1	3	false	0.015924506045422407	0.3917428487173912	8.125702075368737E-120	protein insertion into membrane
GO:0009268	16515	31	3	1	1117	1	1	false	0.027752909579219647	0.5236227649957201	4.053552602101941E-61	response to pH
GO:0065002	16515	44	3	1	1365	1	2	false	0.03223443223443808	0.5236227649957201	6.0672998251640345E-84	intracellular protein transmembrane transport
GO:0071806	16515	52	3	1	3028	2	2	false	0.03405676520297367	0.5236227649957201	1.1962272662595594E-113	protein transmembrane transport
GO:0008308	16515	14	3	1	286	1	2	false	0.04895104895104949	0.6689976689976764	4.916946351770481E-24	voltage-gated anion channel activity
GO:0006616	16515	8	3	1	131	1	2	false	0.061068702290074744	0.7511450381679194	5.780963552713522E-13	SRP-dependent cotranslational protein targeting to membrane, translocation
GO:0010256	16515	473	3	1	6509	1	1	false	0.0726686126899401	0.7714530076972183	0.0	endomembrane system organization
GO:0055085	16515	1399	3	2	4702	2	1	false	0.08848140494457982	0.7714530076972183	0.0	transmembrane transport
GO:0005215	16515	1093	3	1	11969	1	1	false	0.09131924137369304	0.7714530076972183	0.0	transporter activity
GO:0006412	16515	624	3	1	6770	1	5	false	0.0921713441653782	0.7714530076972183	0.0	translation
GO:0098661	16515	106	3	1	950	1	3	false	0.11157894736840467	0.7714530076972183	1.1598989177906808E-143	inorganic anion transmembrane transport
GO:0070972	16515	135	3	1	1178	1	1	false	0.11460101867568047	0.7714530076972183	1.9703286430733914E-181	protein localization to endoplasmic reticulum
GO:0005247	16515	9	3	1	77	1	2	false	0.1168831168831165	0.7714530076972183	6.198761061406022E-12	voltage-gated chloride channel activity
GO:0006518	16515	763	3	1	6170	1	2	false	0.12366288492667801	0.7714530076972183	0.0	peptide metabolic process
GO:0005783	16515	543	3	1	8452	2	3	false	0.12436997265318579	0.7714530076972183	0.0	endoplasmic reticulum
GO:0090150	16515	302	3	1	2167	1	2	false	0.13936317489616462	0.7714530076972183	0.0	establishment of protein localization to membrane
GO:0005791	16515	77	3	1	543	1	1	false	0.1418047882136262	0.7714530076972183	1.0988158503889974E-95	rough endoplasmic reticulum
GO:0015103	16515	119	3	1	808	1	3	false	0.147277227722767	0.7714530076972183	5.4617523317897555E-146	inorganic anion transmembrane transporter activity
GO:0006614	16515	95	3	1	640	1	3	false	0.14843750000000358	0.7714530076972183	4.1505314621492907E-116	SRP-dependent cotranslational protein targeting to membrane
GO:0009628	16515	1117	3	1	7281	1	1	false	0.15341299272029965	0.7714530076972183	0.0	response to abiotic stimulus
GO:0005253	16515	86	3	1	527	1	2	false	0.1631878557874536	0.7714530076972183	3.1490380659682945E-101	anion channel activity
GO:0051179	16515	5875	3	2	13878	2	1	false	0.1791922991130472	0.7714530076972183	0.0	localization
GO:0005774	16515	390	3	1	4059	2	3	false	0.18295505998182612	0.7714530076972183	0.0	vacuolar membrane
GO:0006414	16515	624	3	1	3359	1	2	false	0.18576957427785606	0.7714530076972183	0.0	translational elongation
GO:0005773	16515	3678	3	2	8452	2	2	false	0.1893379910104127	0.7714530076972183	0.0	vacuole
GO:0043603	16515	982	3	1	5039	1	1	false	0.19487993649594967	0.7714530076972183	0.0	cellular amide metabolic process
GO:0043604	16515	761	3	1	3900	1	2	false	0.19512820512794776	0.7714530076972183	0.0	amide biosynthetic process
GO:0072599	16515	112	3	1	556	1	2	false	0.20143884892084052	0.7714530076972183	1.158952774867183E-120	establishment of protein localization to endoplasmic reticulum
GO:1901566	16515	1676	3	1	7864	1	2	false	0.21312309257414314	0.7714530076972183	0.0	organonitrogen compound biosynthetic process
GO:0098656	16515	264	3	1	1238	1	2	false	0.21324717285939365	0.7714530076972183	8.504692971374818E-278	anion transmembrane transport
GO:0072594	16515	534	3	1	2220	1	2	false	0.24054054054040105	0.8358126721762945	0.0	establishment of protein localization to organelle
GO:0022804	16515	247	3	1	969	1	1	false	0.2549019607842175	0.8358126721762945	4.405229710593728E-238	active transmembrane transporter activity
GO:0045047	16515	108	3	1	410	1	2	false	0.2634146341463821	0.8358126721762945	4.7891797286434425E-102	protein targeting to ER
GO:0005737	16515	6076	3	2	11683	2	2	false	0.27045341452748134	0.8358126721762945	0.0	cytoplasm
GO:0005244	16515	220	3	1	807	1	2	false	0.27261462205703496	0.8358126721762945	1.5065292345287959E-204	voltage-gated ion channel activity
GO:0008509	16515	229	3	1	835	1	2	false	0.27425149700592	0.8358126721762945	3.034616677634203E-212	anion transmembrane transporter activity
GO:0072657	16515	581	3	1	2012	1	1	false	0.2887673956261367	0.8358126721762945	0.0	protein localization to membrane
GO:0006605	16515	406	3	1	1362	1	1	false	0.29809104258455543	0.8358126721762945	0.0	protein targeting
GO:0061024	16515	1951	3	1	6509	1	1	false	0.2997388231671678	0.8358126721762945	0.0	membrane organization
GO:0046907	16515	1873	3	1	11294	2	3	false	0.304189793287323	0.8358126721762945	0.0	intracellular transport
GO:0015698	16515	148	3	1	484	1	1	false	0.305785123966937	0.8358126721762945	9.745884648170868E-129	inorganic anion transport
GO:0000323	16515	673	3	1	3678	2	1	false	0.33251878178705185	0.874031007752467	0.0	lytic vacuole
GO:0016020	16515	6329	3	2	10934	2	1	false	0.3350295766107691	0.874031007752467	0.0	membrane
GO:0006820	16515	484	3	1	1419	1	1	false	0.3410852713180359	0.874031007752467	0.0	anion transport
GO:0043043	16515	640	3	1	1774	1	3	false	0.36076662908686585	0.8994071146246467	0.0	peptide biosynthetic process
GO:0006612	16515	185	3	1	506	1	2	false	0.3656126482214011	0.8994071146246467	1.4086838666207554E-143	protein targeting to membrane
GO:0015297	16515	54	3	1	140	1	1	false	0.38571428571427224	0.9302521008403036	4.154410259420833E-40	antiporter activity
GO:0009059	16515	3643	3	1	8388	1	2	false	0.43431092036376584	0.939430289412565	0.0	macromolecule biosynthetic process
GO:0098805	16515	1574	3	1	6329	2	1	false	0.43557254258201533	0.939430289412565	0.0	whole membrane
GO:0034645	16515	3359	3	1	7536	1	3	false	0.4457271762219222	0.939430289412565	0.0	cellular macromolecule biosynthetic process
GO:0006886	16515	1362	3	1	2870	1	3	false	0.47456445993091895	0.939430289412565	0.0	intracellular protein transport
GO:0010467	16515	3646	3	1	7606	1	1	false	0.47935840126125334	0.939430289412565	0.0	gene expression
GO:0009058	16515	4757	3	1	9406	1	1	false	0.5057410163721884	0.939430289412565	0.0	biosynthetic process
GO:0016043	16515	6509	3	1	12854	1	2	false	0.5063793371695241	0.939430289412565	0.0	cellular component organization
GO:0005765	16515	344	3	1	673	1	2	false	0.5111441307578012	0.939430289412565	9.807028884111846E-202	lysosomal membrane
GO:0006811	16515	1419	3	1	4702	2	1	false	0.5125426945629016	0.939430289412565	0.0	ion transport
GO:0044249	16515	4600	3	1	8896	1	2	false	0.5170863309352786	0.939430289412565	0.0	cellular biosynthetic process
GO:1901576	16515	4681	3	1	9027	1	2	false	0.518555444775452	0.939430289412565	0.0	organic substance biosynthetic process
GO:0012505	16515	3456	3	1	10934	2	3	false	0.5322708642390094	0.939430289412565	0.0	endomembrane system
GO:0006613	16515	99	3	1	185	1	1	false	0.5351351351351658	0.939430289412565	5.484574941527515E-55	cotranslational protein targeting to membrane
GO:0034641	16515	5039	3	1	9147	1	2	false	0.5508910025088619	0.939430289412565	0.0	cellular nitrogen compound metabolic process
GO:0022803	16515	540	3	1	969	1	1	false	0.5572755417954148	0.939430289412565	4.5450251904428766E-288	passive transmembrane transporter activity
GO:0031090	16515	3159	3	1	9284	2	2	false	0.5647710326371135	0.939430289412565	0.0	organelle membrane
GO:0015291	16515	140	3	1	247	1	1	false	0.5668016194331824	0.939430289412565	7.884775568303248E-73	secondary active transmembrane transporter activity
GO:0005216	16515	494	3	1	848	1	3	false	0.5825471698110974	0.939430289412565	2.1133661329335257E-249	ion channel activity
GO:0033365	16515	1178	3	1	2012	1	1	false	0.5854870775346548	0.939430289412565	0.0	protein localization to organelle
GO:0019538	16515	5250	3	1	8935	1	3	false	0.5875769445978096	0.939430289412565	0.0	protein metabolic process
GO:0098588	16515	1881	3	1	3159	1	1	false	0.5954415954409462	0.939430289412565	0.0	bounding membrane of organelle
GO:0070727	16515	2015	3	1	3370	1	2	false	0.5979228486657159	0.939430289412565	0.0	cellular macromolecule localization
GO:0045184	16515	1978	3	1	5129	2	2	false	0.6226205550422915	0.939430289412565	0.0	establishment of protein localization
GO:0022832	16515	220	3	1	350	1	1	false	0.6285714285714994	0.939430289412565	1.1950566201402405E-99	voltage-gated channel activity
GO:0044271	16515	3707	3	1	5830	1	2	false	0.6358490566033003	0.939430289412565	0.0	cellular nitrogen compound biosynthetic process
GO:0022836	16515	350	3	1	539	1	1	false	0.6493506493507071	0.939430289412565	6.202121895716514E-151	gated channel activity
GO:0043227	16515	7507	3	2	9283	2	1	false	0.6539507789273495	0.939430289412565	0.0	membrane-bounded organelle
GO:0005575	16515	11845	3	2	14589	2	1	false	0.6591923897048987	0.939430289412565	0.0	cellular_component
GO:0043231	16515	7335	3	2	9029	2	2	false	0.6599481570113728	0.939430289412565	0.0	intracellular membrane-bounded organelle
GO:0051234	16515	4792	3	2	5875	2	1	false	0.6652749440408866	0.939430289412565	0.0	establishment of localization
GO:0044267	16515	4687	3	1	7022	1	2	false	0.6674736542281041	0.939430289412565	0.0	cellular protein metabolic process
GO:0015075	16515	807	3	1	1202	1	2	false	0.6713810316138338	0.939430289412565	0.0	ion transmembrane transporter activity
GO:0044237	16515	8863	3	1	13059	1	2	false	0.678689026725022	0.939430289412565	0.0	cellular metabolic process
GO:0005254	16515	72	3	1	106	1	2	false	0.6792452830188801	0.939430289412565	1.5771374928820286E-28	chloride channel activity
GO:1901564	16515	6170	3	1	9003	1	2	false	0.6853271131903249	0.939430289412565	0.0	organonitrogen compound metabolic process
GO:0006821	16515	105	3	1	148	1	1	false	0.7094594594594525	0.939430289412565	2.5557351776973867E-38	chloride transport
GO:0043229	16515	9004	3	2	10673	2	2	false	0.711689257491939	0.939430289412565	0.0	intracellular organelle
GO:0071705	16515	2183	3	1	4702	2	1	false	0.7130468362829236	0.939430289412565	0.0	nitrogen compound transport
GO:0051641	16515	2730	3	1	5875	2	1	false	0.7134757568553679	0.939430289412565	0.0	cellular localization
GO:0044260	16515	6589	3	1	9167	1	2	false	0.7187738627761757	0.939430289412565	0.0	cellular macromolecule metabolic process
GO:0043226	16515	9283	3	2	10934	2	1	false	0.7207945543817764	0.939430289412565	0.0	organelle
GO:0033036	16515	2808	3	1	5875	2	1	false	0.7275140503814528	0.939430289412565	0.0	macromolecule localization
GO:0071840	16515	6683	3	1	13878	2	1	false	0.7312312569110183	0.939430289412565	0.0	cellular component organization or biogenesis
GO:0006996	16515	4814	3	1	6509	1	1	false	0.7395913350707962	0.939430289412565	0.0	organelle organization
GO:0015108	16515	92	3	1	124	1	2	false	0.7419354838709604	0.939430289412565	2.1730559681863428E-30	chloride transmembrane transporter activity
GO:0071944	16515	5612	3	1	10934	2	1	false	0.7631083725987806	0.939430289412565	0.0	cell periphery
GO:0015833	16515	1929	3	1	2495	1	2	false	0.7731462925850212	0.939430289412565	0.0	peptide transport
GO:0050896	16515	7281	3	1	13878	2	1	false	0.7740539987858934	0.939430289412565	0.0	response to stimulus
GO:0098660	16515	820	3	1	1054	1	1	false	0.7779886148008863	0.939430289412565	1.5108267658204105E-241	inorganic ion transmembrane transport
GO:0071702	16515	2495	3	1	4702	2	1	false	0.7797403395991394	0.939430289412565	0.0	organic substance transport
GO:0005622	16515	10525	3	2	11845	2	1	false	0.7895315334192725	0.939430289412565	0.0	intracellular
GO:0015318	16515	768	3	1	969	1	1	false	0.7925696594426146	0.939430289412565	4.492427514227734E-214	inorganic molecular entity transmembrane transporter activity
GO:0034613	16515	2012	3	1	2533	1	2	false	0.7943150414545266	0.939430289412565	0.0	cellular protein localization
GO:0043170	16515	7606	3	1	8995	1	1	false	0.8455808782695051	0.9678509119380585	0.0	macromolecule metabolic process
GO:1902476	16515	97	3	1	114	1	2	false	0.8508771929824794	0.9678509119380585	1.3451445563738157E-20	chloride transmembrane transport
GO:0110165	16515	10934	3	2	11845	2	1	false	0.8520889902826382	0.9678509119380585	0.0	cellular anatomical entity
GO:0034220	16515	1054	3	1	1710	2	2	false	0.8529696583948494	0.9678509119380585	0.0	ion transmembrane transport
GO:0022857	16515	969	3	1	1516	2	2	false	0.8699626427026761	0.9678509119380585	0.0	transmembrane transporter activity
GO:0098852	16515	344	3	1	390	1	1	false	0.8820512820514228	0.9678509119380585	5.6465436715168856E-61	lytic vacuole membrane
GO:0006807	16515	8339	3	1	9406	1	1	false	0.8865617690907434	0.9678509119380585	0.0	nitrogen compound metabolic process
GO:0042886	16515	1950	3	1	2183	1	1	false	0.8932661475035535	0.9678509119380585	3.676E-321	amide transport
GO:0008152	16515	9406	3	1	13878	2	1	false	0.8961792902955413	0.9678509119380585	0.0	metabolic process
GO:0008104	16515	2531	3	1	2808	1	1	false	0.9013532763532341	0.9678509119380585	0.0	protein localization
GO:0008150	16515	13878	3	2	14589	2	1	false	0.904901259129079	0.9678509119380585	0.0	biological_process
GO:0044238	16515	8708	3	1	9406	1	1	false	0.9257920476364541	0.9816588091317573	0.0	primary metabolic process
GO:0015031	16515	1899	3	1	2008	1	2	false	0.945717131473267	0.9919524417877493	2.850273740397961E-183	protein transport
GO:0071704	16515	8995	3	1	9406	1	1	false	0.9563044864969051	0.9919524417877493	0.0	organic substance metabolic process
GO:0006810	16515	4702	3	2	4792	2	1	false	0.9627862864732899	0.9919524417877493	1.9528703698435357E-193	transport
GO:0003674	16515	11969	3	1	14589	2	1	false	0.9677584797929262	0.9919524417877493	0.0	molecular_function
GO:0005886	16515	5537	3	1	6400	2	2	false	0.9818353942035054	0.9980640784052163	0.0	plasma membrane
GO:0009987	16515	12841	3	1	13878	2	1	false	0.9944215179471909	0.9981481481479771	0.0	cellular process
GO:0015267	16515	539	3	1	540	1	1	false	0.9981481481479771	0.9981481481479771	0.0018518518518518792	channel activity
GO:0000000	16515	14589	3	2	0	0	0	true	1.0	1.0	1.0	Gene Ontology
GO:0005764	16515	673	3	1	673	1	1	true	1.0	1.0	1.0	lysosome
