## Supplementary File S3 for "PIGNON: A protein-protein interaction-guided functional enrichment analysis for quantitative proteomics": table-mcl2_cluster1019-Parent-Child-Union-Benjamini-Hochberg.txt

ID	Pop.total	Pop.term	Study.total	Study.term	Pop.family	Study.family	nparents	is.trivial	p	p.adjusted	p.min	name
GO:0098599	16515	8	3	1	3358	1	2	false	0.002382370458606915	0.22208955223886856	2.5147740153905408E-24	palmitoyl hydrolase activity
GO:0008474	16515	8	3	1	3072	1	3	false	0.002604166666662628	0.22208955223886856	5.1299421909066944E-24	palmitoyl-(protein) hydrolase activity
GO:0005815	16515	738	3	2	10934	2	2	false	0.004549937510376804	0.22208955223886856	0.0	microtubule organizing center
GO:0045161	16515	10	3	1	1973	1	2	false	0.005068423720227036	0.22208955223886856	4.153492826843096E-27	neuronal ion channel clustering
GO:0071439	16515	6	3	1	1005	1	2	false	0.005970149253733026	0.22208955223886856	7.093000489743458E-16	clathrin complex
GO:0097539	16515	42	3	1	4639	1	2	false	0.009053675361054383	0.2674356138406159	1.7326116001266571E-103	ciliary transition fiber
GO:0042159	16515	12	3	1	971	1	2	false	0.012358393408853943	0.2674356138406159	7.300337493174335E-28	lipoprotein catabolic process
GO:0007017	16515	896	3	2	12841	3	1	false	0.013913778349070191	0.2674356138406159	0.0	microtubule-based process
GO:0030117	16515	91	3	1	6363	1	3	false	0.014301430142969761	0.2674356138406159	1.8992109232480043E-206	membrane coat
GO:0048475	16515	91	3	1	6329	1	1	false	0.014378258808635264	0.2674356138406159	3.103347573546092E-206	coated membrane
GO:0030276	16515	52	3	1	5904	2	1	false	0.01753908145550829	0.2811549231813049	8.032723588308607E-129	clathrin binding
GO:0005814	16515	610	3	2	4526	2	2	false	0.01813902730201967	0.2811549231813049	0.0	centriole
GO:0042157	16515	111	3	1	5250	1	1	false	0.021142857142898524	0.29511664805785076	6.563890444493433E-233	lipoprotein metabolic process
GO:0098732	16515	98	3	1	3949	1	1	false	0.024816409217538447	0.29511664805785076	1.1109645542587431E-198	macromolecule deacylation
GO:0035601	16515	97	3	1	3765	1	2	false	0.025763612217830495	0.29511664805785076	4.738700537808456E-195	protein deacylation
GO:0071695	16515	129	3	1	4820	1	2	false	0.026763485477167673	0.29511664805785076	2.159081404846314E-257	anatomical structure maturation
GO:0016790	16515	27	3	1	1001	1	1	false	0.026973026973029373	0.29511664805785076	1.5097661615001627E-53	thiolester hydrolase activity
GO:0042551	16515	38	3	1	1152	1	3	false	0.03298611111111259	0.3408564814814967	4.479967819682898E-72	neuron maturation
GO:0022406	16515	171	3	1	12841	3	1	false	0.03942354530386645	0.3838846480063075	0.0	membrane docking
GO:0048469	16515	146	3	1	3537	1	3	false	0.04127791914046317	0.3838846480063075	1.937343229946617E-263	cell maturation
GO:0021700	16515	233	3	1	5265	1	1	false	0.04425451092129961	0.3919685253029394	0.0	developmental maturation
GO:0008022	16515	189	3	1	5904	2	1	false	0.06300485904226179	0.5290102389078517	0.0	protein C-terminus binding
GO:0002084	16515	7	3	1	103	1	3	false	0.06796116504854248	0.5290102389078517	5.047063415902726E-11	protein depalmitoylation
GO:0004622	16515	20	3	1	293	1	2	false	0.06825938566552925	0.5290102389078517	2.1720043749484096E-31	lysophospholipase activity
GO:0016247	16515	115	3	1	1567	1	1	false	0.07338864071472903	0.5460114869175839	7.8680178024374E-178	channel regulator activity
GO:0098734	16515	8	3	1	98	1	1	false	0.08163265306122289	0.5839874411302868	6.3545946579867105E-12	macromolecule depalmitoylation
GO:0007010	16515	1441	3	2	4814	2	1	false	0.08955802864257861	0.6034053813673989	0.0	cytoskeleton organization
GO:0099111	16515	440	3	1	4764	1	2	false	0.09235936188093026	0.6034053813673989	0.0	microtubule-based transport
GO:0006903	16515	418	3	1	12903	3	3	false	0.09407933365405682	0.6034053813673989	0.0	vesicle targeting
GO:0098796	16515	1005	3	1	8532	1	2	false	0.11779184247541293	0.696803196803246	0.0	membrane protein complex
GO:0035082	16515	338	3	1	2681	1	3	false	0.12607236105934883	0.696803196803246	0.0	axoneme assembly
GO:1905349	16515	338	3	1	2668	1	2	false	0.1266866566718933	0.696803196803246	0.0	ciliary transition zone assembly
GO:0044782	16515	353	3	1	5329	2	2	false	0.12810633865228363	0.696803196803246	0.0	cilium organization
GO:0005929	16515	647	3	1	9587	2	3	false	0.13042648445339042	0.696803196803246	0.0	cilium
GO:0005272	16515	65	3	1	486	1	2	false	0.13374485596705038	0.696803196803246	1.705459747837584E-82	sodium channel activity
GO:0052689	16515	135	3	1	1001	1	1	false	0.13486513486514437	0.696803196803246	3.048696003466405E-171	carboxylic ester hydrolase activity
GO:0030990	16515	647	3	1	4639	1	1	false	0.1394697133000342	0.7011180182109827	0.0	intraciliary transport particle
GO:0051656	16515	691	3	1	4820	1	2	false	0.14336099585058182	0.7017143481107425	0.0	establishment of organelle localization
GO:0051649	16515	801	3	1	5310	1	3	false	0.15084745762674312	0.719426336373698	0.0	establishment of localization in cell
GO:0030163	16515	878	3	1	5628	1	3	false	0.1560056858560835	0.7254264392307882	0.0	protein catabolic process
GO:0009057	16515	1319	3	1	8030	1	2	false	0.16425902864220246	0.7451751055475526	0.0	macromolecule catabolic process
GO:0007051	16515	163	3	1	1787	2	2	false	0.17415501152720075	0.7580601092897337	3.2835767599035126E-236	spindle organization
GO:0030031	16515	584	3	1	3268	1	2	false	0.17870257037937518	0.7580601092897337	0.0	cell projection assembly
GO:1901565	16515	1167	3	1	6503	1	2	false	0.17945563586046986	0.7580601092897337	0.0	organonitrogen compound catabolic process
GO:0099118	16515	358	3	1	1952	1	2	false	0.18340163934429038	0.7580601092897337	0.0	microtubule-based protein transport
GO:0005856	16515	1977	3	2	4526	2	1	false	0.19074821229340938	0.7591836734694073	0.0	cytoskeleton
GO:0035725	16515	154	3	1	790	1	2	false	0.19493670886076023	0.7591836734694073	1.575889815423574E-168	sodium ion transmembrane transport
GO:0140056	16515	162	3	1	814	1	2	false	0.19901719901715267	0.7591836734694073	1.0926792086233679E-175	organelle localization by membrane tethering
GO:0017080	16515	30	3	1	150	1	2	false	0.20000000000000512	0.7591836734694073	3.105707216670694E-32	sodium channel regulator activity
GO:0000226	16515	727	3	2	1603	2	2	false	0.20552989362196394	0.7612324161527038	0.0	microtubule cytoskeleton organization
GO:0006814	16515	197	3	1	937	1	2	false	0.21024546424753207	0.7612324161527038	1.6465904742168215E-208	sodium ion transport
GO:1901575	16515	1956	3	1	9133	1	2	false	0.21416840030540835	0.7612324161527038	0.0	organic substance catabolic process
GO:0031503	16515	549	3	1	2531	1	1	false	0.21691031212953385	0.7612324161527038	0.0	protein-containing complex localization
GO:0005623	16515	1465	3	1	11845	2	1	false	0.23207394738811127	0.7678514151253946	0.0	cell
GO:0097711	16515	95	3	1	402	1	2	false	0.23631840796021472	0.7678514151253946	7.347966191691886E-95	ciliary basal body-plasma membrane docking
GO:0043228	16515	4536	3	2	9283	2	1	false	0.23873737961927036	0.7678514151253946	0.0	non-membrane-bounded organelle
GO:0030705	16515	465	3	1	1873	1	1	false	0.24826481580340878	0.7678514151253946	0.0	cytoskeleton-dependent intracellular transport
GO:0005215	16515	1093	3	1	11969	3	1	false	0.24972054429638962	0.7678514151253946	0.0	transporter activity
GO:0009056	16515	2357	3	1	9406	1	1	false	0.25058473314938123	0.7678514151253946	0.0	catabolic process
GO:0043232	16515	4526	3	2	9010	2	2	false	0.2523084265592556	0.7678514151253946	0.0	intracellular non-membrane-bounded organelle
GO:0098840	16515	358	3	1	1417	1	3	false	0.2526464361328813	0.7678514151253946	0.0	protein transport along microtubule
GO:0016298	16515	257	3	1	1001	1	1	false	0.2567432567432758	0.7678514151253946	8.0973781445738E-247	lipase activity
GO:0070925	16515	771	3	1	5515	2	2	false	0.26007870512311754	0.7678514151253946	0.0	organelle assembly
GO:0015081	16515	146	3	1	547	1	3	false	0.26691042047529834	0.7757084095063358	3.9035497607233794E-137	sodium ion transmembrane transporter activity
GO:0051640	16515	807	3	1	2730	1	1	false	0.295604395603829	0.7968915711470714	0.0	organelle localization
GO:0055085	16515	1399	3	1	4702	1	1	false	0.29753296469712665	0.7968915711470714	0.0	transmembrane transport
GO:0016788	16515	1001	3	1	3358	1	1	false	0.29809410363316363	0.7968915711470714	0.0	hydrolase activity, acting on ester bonds
GO:0061512	16515	353	3	1	1178	1	1	false	0.2996604414260749	0.7968915711470714	1.681023134525E-311	protein localization to cilium
GO:0022402	16515	1438	3	1	12841	3	2	false	0.29975818989590775	0.7968915711470714	0.0	cell cycle process
GO:0006811	16515	1419	3	1	4702	1	1	false	0.30178647384175245	0.7968915711470714	0.0	ion transport
GO:0046907	16515	1873	3	1	11294	2	3	false	0.304189793287323	0.7968915711470714	0.0	intracellular transport
GO:0048193	16515	665	3	1	2128	1	1	false	0.31249999999983424	0.8061667814020541	0.0	Golgi vesicle transport
GO:0042995	16515	1906	3	1	10934	2	1	false	0.3182634551571402	0.8061667814020541	0.0	cell projection
GO:0007049	16515	1553	3	1	12841	3	1	false	0.32073302055780645	0.8061667814020541	0.0	cell cycle
GO:0060271	16515	338	3	1	1013	1	8	false	0.33366238894390104	0.8274827245808746	2.7992624423356037E-279	cilium assembly
GO:0098772	16515	1567	3	1	11969	3	2	false	0.3436121302143337	0.8409454765771851	0.0	molecular function regulator
GO:0019900	16515	786	3	1	2163	1	1	false	0.36338418862714505	0.8586300168702063	0.0	kinase binding
GO:0015630	16515	1194	3	2	1977	2	1	false	0.3646289618051715	0.8586300168702063	0.0	microtubule cytoskeleton
GO:0030182	16515	1250	3	1	3328	1	2	false	0.37560096153843164	0.8586300168702063	0.0	neuron differentiation
GO:0098590	16515	2390	3	1	6329	1	2	false	0.37762679728146903	0.8586300168702063	0.0	plasma membrane region
GO:0048468	16515	1897	3	1	5006	1	3	false	0.3789452656821435	0.8586300168702063	0.0	cell development
GO:0045184	16515	1978	3	1	5129	1	2	false	0.3856502242142764	0.8586300168702063	0.0	establishment of protein localization
GO:0022008	16515	1450	3	1	3721	1	2	false	0.3896801934959465	0.8586300168702063	0.0	neurogenesis
GO:0120031	16515	570	3	1	1446	1	2	false	0.3941908713689008	0.8586300168702063	0.0	plasma membrane bounded cell projection assembly
GO:0030030	16515	1456	3	1	6509	2	1	false	0.397369893868878	0.8586300168702063	0.0	cell projection organization
GO:0042073	16515	344	3	1	856	1	4	false	0.4018691588786256	0.8586300168702063	1.204155483386331E-249	intraciliary transport
GO:0007018	16515	540	3	1	2358	2	2	false	0.4056456810474773	0.8586300168702063	0.0	microtubule-based movement
GO:0005515	16515	5904	3	2	9221	2	1	false	0.40993045912445397	0.8586300168702063	0.0	protein binding
GO:0006928	16515	2076	3	1	12841	3	1	false	0.41084984678198044	0.8586300168702063	0.0	movement of cell or subcellular component
GO:0015077	16515	347	3	1	782	1	2	false	0.4437340153453182	0.9110409359020551	1.956639306244118E-232	monovalent inorganic cation transmembrane transporter activity
GO:0016192	16515	2128	3	1	4702	1	1	false	0.45257337303454787	0.9110409359020551	0.0	vesicle-mediated transport
GO:0071705	16515	2183	3	1	4702	1	1	false	0.4642705231834458	0.9110409359020551	0.0	nitrogen compound transport
GO:0051641	16515	2730	3	1	5875	1	1	false	0.46468085106490864	0.9110409359020551	0.0	cellular localization
GO:0071840	16515	6683	3	2	13878	3	1	false	0.47234086918273366	0.9110409359020551	0.0	cellular component organization or biogenesis
GO:0006886	16515	1362	3	1	2870	1	3	false	0.47456445993091895	0.9110409359020551	0.0	intracellular protein transport
GO:0007399	16515	1971	3	1	4127	1	1	false	0.4775866246659873	0.9110409359020551	0.0	nervous system development
GO:0033036	16515	2808	3	1	5875	1	1	false	0.47795744680895536	0.9110409359020551	0.0	macromolecule localization
GO:0140096	16515	3053	3	1	6357	1	1	false	0.4802579833254222	0.9110409359020551	0.0	catalytic activity, acting on a protein
GO:0030118	16515	45	3	1	91	1	1	false	0.4945054945054928	0.9110409359020551	4.8686031033604515E-27	clathrin coat
GO:0015672	16515	530	3	1	1064	1	1	false	0.4981203007519955	0.9110409359020551	2.0844E-319	monovalent inorganic cation transport
GO:0045162	16515	5	3	1	10	1	1	false	0.4999999999999995	0.9110409359020551	0.003968253968253954	clustering of voltage-gated sodium channels
GO:0016043	16515	6509	3	2	12854	3	2	false	0.5095692309747943	0.9110409359020551	0.0	cellular component organization
GO:0061024	16515	1951	3	1	6509	2	1	false	0.5096665361329968	0.9110409359020551	0.0	membrane organization
GO:0046873	16515	460	3	1	896	1	2	false	0.5133928571430352	0.9110409359020551	9.792974397097512E-269	metal ion transmembrane transporter activity
GO:0048666	16515	1027	3	1	1990	1	2	false	0.5160804020101041	0.9110409359020551	0.0	neuron development
GO:0043412	16515	3949	3	1	7606	1	1	false	0.5191953720732142	0.9110409359020551	0.0	macromolecule modification
GO:0016787	16515	3358	3	1	6357	1	1	false	0.5282365895857171	0.9138546245129648	0.0	hydrolase activity
GO:0071702	16515	2495	3	1	4702	1	1	false	0.5306252658462377	0.9138546245129648	0.0	organic substance transport
GO:0006996	16515	4814	3	2	6509	2	1	false	0.5469657491843531	0.9209496796910344	0.0	organelle organization
GO:0003674	16515	11969	3	3	14589	3	1	false	0.5521759367843886	0.9209496796910344	0.0	molecular_function
GO:0022803	16515	540	3	1	969	1	1	false	0.5572755417954148	0.9209496796910344	4.5450251904428766E-288	passive transmembrane transporter activity
GO:0051650	16515	503	3	1	897	1	3	false	0.560758082497199	0.9209496796910344	2.696098455078724E-266	establishment of vesicle localization
GO:0005813	16515	560	3	2	738	2	2	false	0.5755406265051445	0.9209496796910344	2.5063700121632144E-176	centrosome
GO:0005216	16515	494	3	1	848	1	3	false	0.5825471698110974	0.9209496796910344	2.1133661329335257E-249	ion channel activity
GO:0065009	16515	3314	3	1	13061	3	2	false	0.5844247371006234	0.9209496796910344	0.0	regulation of molecular function
GO:0033365	16515	1178	3	1	2012	1	1	false	0.5854870775346548	0.9209496796910344	0.0	protein localization to organelle
GO:0019538	16515	5250	3	1	8935	1	3	false	0.5875769445978096	0.9209496796910344	0.0	protein metabolic process
GO:0005261	16515	413	3	1	692	1	2	false	0.5968208092484127	0.9209496796910344	7.370649269435062E-202	cation channel activity
GO:0070727	16515	2015	3	1	3370	1	2	false	0.5979228486657159	0.9209496796910344	0.0	cellular macromolecule localization
GO:0019899	16515	2163	3	1	5904	2	1	false	0.5985419429819703	0.9209496796910344	0.0	enzyme binding
GO:0048199	16515	405	3	1	676	1	2	false	0.5991124260355654	0.9209496796910344	6.523698570797862E-197	vesicle targeting, to, from or within Golgi
GO:0048869	16515	3513	3	1	13027	3	2	false	0.6104894129143742	0.9307461541153573	0.0	cellular developmental process
GO:0034220	16515	1054	3	1	1710	1	2	false	0.6163742690054267	0.932078162886255	0.0	ion transmembrane transport
GO:0032991	16515	4639	3	1	11845	2	1	false	0.6299207126241301	0.9327369888477487	0.0	protein-containing complex
GO:0022607	16515	2668	3	1	6683	2	2	false	0.6391015761751991	0.9327369888477487	0.0	cellular component assembly
GO:0022857	16515	969	3	1	1516	1	2	false	0.6391820580481979	0.9327369888477487	0.0	transmembrane transporter activity
GO:0008324	16515	645	3	1	1009	1	2	false	0.6392467789889132	0.9327369888477487	1.156984187614412E-285	cation transmembrane transporter activity
GO:0051648	16515	518	3	1	807	1	1	false	0.6418835192070529	0.9327369888477487	8.105257218839552E-228	vesicle localization
GO:0044267	16515	4687	3	1	7022	1	2	false	0.6674736542281041	0.9577018569807215	0.0	cellular protein metabolic process
GO:0015075	16515	807	3	1	1202	1	2	false	0.6713810316138338	0.9577018569807215	0.0	ion transmembrane transporter activity
GO:0044085	16515	2890	3	1	6683	2	1	false	0.6779129683640159	0.9577018569807215	0.0	cellular component biogenesis
GO:0098655	16515	854	3	1	1249	1	2	false	0.6837469975980393	0.9577018569807215	0.0	cation transmembrane transport
GO:1901564	16515	6170	3	1	9003	1	2	false	0.6853271131903249	0.9577018569807215	0.0	organonitrogen compound metabolic process
GO:0007275	16515	4343	3	1	6284	1	2	false	0.6911203055396322	0.9577018569807215	0.0	multicellular organism development
GO:0036211	16515	3764	3	1	5415	1	2	false	0.6951061865182656	0.9577018569807215	0.0	protein modification process
GO:0043229	16515	9004	3	2	10673	2	2	false	0.711689257491939	0.9684287018678617	0.0	intracellular organelle
GO:0044260	16515	6589	3	1	9167	1	2	false	0.7187738627761757	0.9684287018678617	0.0	cellular macromolecule metabolic process
GO:0043226	16515	9283	3	2	10934	2	1	false	0.7207945543817764	0.9684287018678617	0.0	organelle
GO:0030001	16515	779	3	1	1064	1	1	false	0.7321428571432166	0.9684287018678617	1.0752815419801313E-267	metal ion transport
GO:0001578	16515	363	3	1	727	2	1	false	0.7496561210452042	0.9684287018678617	4.791460585513317E-218	microtubule bundle formation
GO:0006812	16515	1064	3	1	1419	1	1	false	0.7498238195913542	0.9684287018678617	0.0	cation transport
GO:0032502	16515	5265	3	1	13878	3	1	false	0.7609849240888042	0.9684287018678617	0.0	developmental process
GO:0071944	16515	5612	3	1	10934	2	1	false	0.7631083725987806	0.9684287018678617	0.0	cell periphery
GO:0005737	16515	6076	3	1	11683	2	2	false	0.7696903841589504	0.9684287018678617	0.0	cytoplasm
GO:0015833	16515	1929	3	1	2495	1	2	false	0.7731462925850212	0.9684287018678617	0.0	peptide transport
GO:0098660	16515	820	3	1	1054	1	1	false	0.7779886148008863	0.9684287018678617	1.5108267658204105E-241	inorganic ion transmembrane transport
GO:0022890	16515	616	3	1	782	1	2	false	0.7877237851664177	0.9684287018678617	7.754286867836614E-175	inorganic cation transmembrane transporter activity
GO:0005622	16515	10525	3	2	11845	2	1	false	0.7895315334192725	0.9684287018678617	0.0	intracellular
GO:0009987	16515	12841	3	3	13878	3	1	false	0.7921516040267216	0.9684287018678617	0.0	cellular process
GO:0015318	16515	768	3	1	969	1	1	false	0.7925696594426146	0.9684287018678617	4.492427514227734E-214	inorganic molecular entity transmembrane transporter activity
GO:0034613	16515	2012	3	1	2533	1	2	false	0.7943150414545266	0.9684287018678617	0.0	cellular protein localization
GO:0120025	16515	1906	3	1	2390	1	2	false	0.797489539750139	0.9684287018678617	0.0	plasma membrane bounded cell projection
GO:0006464	16515	3764	3	1	4687	1	2	false	0.8030723277178098	0.9684287018678617	0.0	cellular protein modification process
GO:0051179	16515	5875	3	1	13878	3	1	false	0.808261700330652	0.9684287018678617	0.0	localization
GO:0051234	16515	4792	3	1	5875	1	1	false	0.8156595744665065	0.9684287018678617	0.0	establishment of localization
GO:0032501	16515	6028	3	1	13878	3	1	false	0.8190509873980014	0.9684287018678617	0.0	multicellular organismal process
GO:0098662	16515	754	3	1	917	1	2	false	0.8222464558339635	0.9684287018678617	1.2439668276924448E-185	inorganic cation transmembrane transport
GO:0016020	16515	6329	3	1	10934	2	1	false	0.8226437359952804	0.9684287018678617	0.0	membrane
GO:0097712	16515	338	3	1	405	1	2	false	0.8345679012347166	0.970438269518334	2.3713088587117477E-78	vesicle targeting, trans-Golgi to periciliary membrane compartment
GO:0043170	16515	7606	3	1	8995	1	1	false	0.8455808782695051	0.970438269518334	0.0	macromolecule metabolic process
GO:0110165	16515	10934	3	2	11845	2	1	false	0.8520889902826382	0.970438269518334	0.0	cellular anatomical entity
GO:0048731	16515	4127	3	1	4812	1	2	false	0.8576475477984249	0.970438269518334	0.0	system development
GO:0004620	16515	221	3	1	257	1	1	false	0.8599221789883599	0.970438269518334	8.516650009391985E-45	phospholipase activity
GO:0008150	16515	13878	3	3	14589	3	1	false	0.8607945342954457	0.970438269518334	0.0	biological_process
GO:0005886	16515	5537	3	1	6400	1	2	false	0.8651562500031486	0.970438269518334	0.0	plasma membrane
GO:0005488	16515	9221	3	2	11969	3	1	false	0.8660900684948571	0.970438269518334	0.0	binding
GO:0006807	16515	8339	3	1	9406	1	1	false	0.8865617690907434	0.9804193532263248	0.0	nitrogen compound metabolic process
GO:0019901	16515	700	3	1	786	1	1	false	0.8905852417304252	0.9804193532263248	2.985224654691716E-117	protein kinase binding
GO:0042886	16515	1950	3	1	2183	1	1	false	0.8932661475035535	0.9804193532263248	3.676E-321	amide transport
GO:0003824	16515	6357	3	1	11969	3	1	false	0.8969480880533758	0.9804193532263248	0.0	catalytic activity
GO:0008104	16515	2531	3	1	2808	1	1	false	0.9013532763532341	0.9804193532263248	0.0	protein localization
GO:0005575	16515	11845	3	2	14589	3	1	false	0.9071973142816022	0.9810389561417326	0.0	cellular_component
GO:0048856	16515	4812	3	1	5265	1	1	false	0.9139601139625344	0.9826391976707016	0.0	anatomical structure development
GO:0010970	16515	435	3	1	470	1	2	false	0.9255319148939911	0.9839846906307453	1.1339005228704009E-53	transport along microtubule
GO:0044238	16515	8708	3	1	9406	1	1	false	0.9257920476364541	0.9839846906307453	0.0	primary metabolic process
GO:0015031	16515	1899	3	1	2008	1	2	false	0.945717131473267	0.9917202158721713	2.850273740397961E-183	protein transport
GO:0030154	16515	3328	3	1	3513	1	1	false	0.9473384571602879	0.9917202158721713	6.4067112836E-314	cell differentiation
GO:0048699	16515	1380	3	1	1450	1	1	false	0.9517241379311188	0.9917202158721713	3.2946673344839256E-121	generation of neurons
GO:0071704	16515	8995	3	1	9406	1	1	false	0.9563044864969051	0.9917202158721713	0.0	organic substance metabolic process
GO:0008152	16515	9406	3	1	13878	3	1	false	0.9665553061074156	0.9917202158721713	0.0	metabolic process
GO:0044237	16515	8863	3	1	13059	3	2	false	0.9668437137411192	0.9917202158721713	0.0	cellular metabolic process
GO:0065007	16515	9584	3	1	13878	3	1	false	0.970392899401802	0.9917202158721713	0.0	biological regulation
GO:0006810	16515	4702	3	1	4792	1	1	false	0.9812186978288634	0.9922854172861848	1.9528703698435357E-193	transport
GO:0035735	16515	338	3	1	344	1	2	false	0.9825581395349285	0.9922854172861848	4.5396339318740405E-13	intraciliary transport involved in cilium assembly
GO:0120036	16515	1437	3	1	1456	1	1	false	0.9869505494513129	0.9922854172861848	1.0870553178834464E-43	plasma membrane bounded cell projection organization
GO:0015267	16515	539	3	1	540	1	1	false	0.9981481481479771	0.9981481481479773	0.0018518518518518792	channel activity
GO:0000000	16515	14589	3	3	0	0	0	true	1.0	1.0	1.0	Gene Ontology
