## Supplementary File S3 for "PIGNON: A protein-protein interaction-guided functional enrichment analysis for quantitative proteomics": table-mcl2_cluster1020-Parent-Child-Union-Benjamini-Hochberg.txt

ID	Pop.total	Pop.term	Study.total	Study.term	Pop.family	Study.family	nparents	is.trivial	p	p.adjusted	p.min	name
GO:0034247	16515	2	3	1	430	1	2	false	0.004651162790698283	0.6347826086956552	1.084187130699227E-5	snoRNA splicing
GO:0019482	16515	3	3	1	384	1	2	false	0.0078125000000008	0.6347826086956552	1.0679671373698357E-7	beta-alanine metabolic process
GO:0019787	16515	523	3	2	3955	2	2	false	0.01745778091535952	0.6347826086956552	0.0	ubiquitin-like protein transferase activity
GO:0016074	16515	10	3	1	430	1	1	false	0.02325581395349144	0.6347826086956552	1.8658053805933524E-20	snoRNA metabolic process
GO:0060761	16515	56	3	1	2227	1	3	false	0.025145936237090608	0.6347826086956552	4.812639506839537E-113	negative regulation of response to cytokine stimulus
GO:0043144	16515	9	3	1	351	1	2	false	0.025641025641028218	0.6347826086956552	4.9762933042164726E-18	snoRNA processing
GO:0007030	16515	127	3	1	4903	1	2	false	0.025902508668078018	0.6347826086956552	3.2001585499126877E-255	Golgi organization
GO:0005793	16515	120	3	1	8452	2	2	false	0.028195723987063718	0.6347826086956552	9.09653055930392E-273	endoplasmic reticulum-Golgi intermediate compartment
GO:0070099	16515	6	3	1	205	1	2	false	0.029268292682926522	0.6347826086956552	1.044419585888947E-11	regulation of chemokine-mediated signaling pathway
GO:0006888	16515	196	3	1	6555	1	3	false	0.029900839054099085	0.6347826086956552	0.0	endoplasmic reticulum to Golgi vesicle-mediated transport
GO:0001960	16515	52	3	1	1665	1	4	false	0.031231231231236015	0.6347826086956552	5.528417175959554E-100	negative regulation of cytokine-mediated signaling pathway
GO:0120114	16515	153	3	1	4639	1	1	false	0.03298124595812868	0.6347826086956552	2.7554754747186084E-291	Sm-like protein family complex
GO:0033116	16515	67	3	1	1906	1	2	false	0.0351521511017563	0.6347826086956552	2.0112641133126815E-125	endoplasmic reticulum-Golgi intermediate compartment membrane
GO:0060759	16515	152	3	1	4130	1	2	false	0.03680387409196606	0.6347826086956552	5.1893094958754034E-282	regulation of response to cytokine stimulus
GO:0030532	16515	143	3	1	3651	1	3	false	0.03916735141057991	0.6347826086956552	2.4255469331577172E-261	small nuclear ribonucleoprotein complex
GO:0042133	16515	124	3	1	8960	3	2	false	0.04095043739277428	0.6347826086956552	2.9041413301723312E-283	neurotransmitter metabolic process
GO:0048208	16515	64	3	1	1435	1	4	false	0.044599303135889376	0.6347826086956552	4.8331488906094367E-113	COPII vesicle coating
GO:0001959	16515	142	3	1	3136	1	3	false	0.045280612244821716	0.6347826086956552	2.253949370805232E-250	regulation of cytokine-mediated signaling pathway
GO:1904668	16515	12	3	1	265	1	3	false	0.04528301886792082	0.6347826086956552	5.142210045272632E-21	positive regulation of ubiquitin protein ligase activity
GO:0006901	16515	68	3	1	1460	1	2	false	0.04657534246577155	0.6347826086956552	8.068134544526177E-119	vesicle coating
GO:0048194	16515	77	3	1	1614	1	3	false	0.04770755886001572	0.6347826086956552	8.982841650563672E-134	Golgi vesicle budding
GO:0016358	16515	238	3	1	4812	1	2	false	0.04945968412304025	0.6347826086956552	0.0	dendrite development
GO:0005681	16515	189	3	1	3649	1	2	false	0.05179501233216048	0.6347826086956552	4.05E-322	spliceosomal complex
GO:0070100	16515	6	3	1	115	1	3	false	0.05217391304347851	0.6347826086956552	3.5540020554500213E-10	negative regulation of chemokine-mediated signaling pathway
GO:0051443	16515	32	3	1	1084	2	4	false	0.05819559580636276	0.6470706957895198	3.16159177613148E-62	positive regulation of ubiquitin-protein transferase activity
GO:0010771	16515	86	3	1	1267	1	4	false	0.06787687450673541	0.6470706957895198	6.722387430600724E-136	negative regulation of cell morphogenesis involved in differentiation
GO:0009101	16515	278	3	1	4021	1	4	false	0.06913703058934022	0.6470706957895198	0.0	glycoprotein biosynthetic process
GO:0070085	16515	224	3	1	9406	3	1	false	0.06976310115571147	0.6470706957895198	0.0	glycosylation
GO:1990868	16515	78	3	1	1093	1	1	false	0.07136322049406699	0.6470706957895198	1.8369679930568815E-121	response to chemokine
GO:0016874	16515	155	3	1	6357	3	1	false	0.0713896328443767	0.6470706957895198	9.95913586E-316	ligase activity
GO:0051438	16515	51	3	1	1398	2	3	false	0.07165569383813156	0.6470706957895198	1.4815647143987795E-94	regulation of ubiquitin-protein transferase activity
GO:0010256	16515	473	3	1	6509	1	1	false	0.0726686126899401	0.6470706957895198	0.0	endomembrane system organization
GO:0050774	16515	16	3	1	211	1	4	false	0.0758293838862556	0.6470706957895198	2.428692902928411E-24	negative regulation of dendrite morphogenesis
GO:1990869	16515	78	3	1	1013	1	2	false	0.07699901283320178	0.6470706957895198	8.671062402206182E-119	cellular response to chemokine
GO:0070647	16515	1066	3	2	3764	2	1	false	0.08015359011879543	0.6470706957895198	0.0	protein modification by small protein conjugation or removal
GO:1904666	16515	22	3	1	273	1	2	false	0.08058608058607179	0.6470706957895198	6.803208806320856E-33	regulation of ubiquitin protein ligase activity
GO:2000171	16515	27	3	1	323	1	3	false	0.08359133126935601	0.6470706957895198	5.9418321281112154E-40	negative regulation of dendrite development
GO:0001505	16515	304	3	1	3583	1	1	false	0.08484510187000181	0.6470706957895198	0.0	regulation of neurotransmitter levels
GO:0031345	16515	157	3	1	1798	1	3	false	0.08731924360408617	0.6470706957895198	1.3031687171824176E-230	negative regulation of cell projection organization
GO:0009100	16515	339	3	1	7476	2	3	false	0.08863982134103011	0.6470706957895198	0.0	glycoprotein metabolic process
GO:0006903	16515	418	3	1	12903	3	3	false	0.09407933365405682	0.659474913909021	0.0	vesicle targeting
GO:0070098	16515	69	3	1	715	1	2	false	0.09650349650347735	0.659474913909021	5.740921766179178E-98	chemokine-mediated signaling pathway
GO:0006520	16515	297	3	1	8872	3	3	false	0.09711445650030104	0.659474913909021	0.0	cellular amino acid metabolic process
GO:0051961	16515	271	3	1	2625	1	4	false	0.10323809523812395	0.676407697790412	0.0	negative regulation of nervous system development
GO:0043413	16515	215	3	1	3954	2	2	false	0.10580696476425785	0.676407697790412	0.0	macromolecule glycosylation
GO:0061951	16515	52	3	1	488	1	2	false	0.10655737704917449	0.676407697790412	2.1514923867376214E-71	establishment of protein localization to plasma membrane
GO:0006486	16515	215	3	1	3808	2	3	false	0.10974642023827785	0.6818288236080241	0.0	protein glycosylation
GO:1903322	16515	127	3	1	2016	2	3	false	0.12205285753662004	0.7104428649517579	3.7109557057516777E-205	positive regulation of protein modification by small protein conjugation or removal
GO:0048207	16515	64	3	1	524	1	2	false	0.12213740458017815	0.7104428649517579	6.441615747202251E-84	vesicle targeting, rough ER to cis-Golgi
GO:0034660	16515	430	3	1	3298	1	1	false	0.13038204972717768	0.7104428649517579	0.0	ncRNA metabolic process
GO:0016604	16515	754	3	1	10934	2	2	false	0.13316891947335735	0.7104428649517579	0.0	nuclear body
GO:0032989	16515	1057	3	1	7814	1	3	false	0.13527002815414413	0.7104428649517579	0.0	cellular component morphogenesis
GO:0010721	16515	285	3	1	2105	1	3	false	0.1353919239904658	0.7104428649517579	0.0	negative regulation of cell development
GO:1901137	16515	671	3	1	4911	1	2	false	0.13663205049914887	0.7104428649517579	0.0	carbohydrate derivative biosynthetic process
GO:0010977	16515	134	3	1	975	1	4	false	0.13743589743594742	0.7104428649517579	8.645481021079112E-169	negative regulation of neuron projection development
GO:0090150	16515	302	3	1	2167	1	2	false	0.13936317489616462	0.7104428649517579	0.0	establishment of protein localization to membrane
GO:0051656	16515	691	3	1	4820	1	2	false	0.14336099585058182	0.7104428649517579	0.0	establishment of organelle localization
GO:1990904	16515	673	3	1	4639	1	1	false	0.14507436947595154	0.7104428649517579	0.0	ribonucleoprotein complex
GO:0051129	16515	622	3	1	8126	2	3	false	0.1472385012964163	0.7104428649517579	0.0	negative regulation of cellular component organization
GO:1990778	16515	300	3	1	2012	1	1	false	0.1491053677931604	0.7104428649517579	0.0	protein localization to cell periphery
GO:0003824	16515	6357	3	3	11969	3	1	false	0.14979141258093986	0.7104428649517579	0.0	catalytic activity
GO:0051649	16515	801	3	1	5310	1	3	false	0.15084745762674312	0.7104428649517579	0.0	establishment of localization in cell
GO:0045665	16515	197	3	1	1276	1	3	false	0.15438871473359278	0.7155794397176047	1.2151284064641819E-237	negative regulation of neuron differentiation
GO:0022604	16515	465	3	1	2863	1	3	false	0.1624170450575632	0.741027768075132	0.0	regulation of cell morphogenesis
GO:1903320	16515	217	3	1	2456	2	2	false	0.16893629301333266	0.748763660785232	8.50003E-318	regulation of protein modification by small protein conjugation or removal
GO:0050768	16515	252	3	1	1489	1	4	false	0.16924110141036067	0.748763660785232	3.417637828274547E-293	negative regulation of neurogenesis
GO:0005654	16515	1101	3	1	10934	2	2	false	0.19125894286302064	0.82853749278567	0.0	nucleoplasm
GO:0005794	16515	859	3	1	8452	2	3	false	0.19294708736104646	0.82853749278567	0.0	Golgi apparatus
GO:0045596	16515	593	3	1	5689	2	4	false	0.19762371136437057	0.834992787280986	0.0	negative regulation of cell differentiation
GO:0051093	16515	798	3	1	7314	2	3	false	0.20632085960194774	0.834992787280986	0.0	negative regulation of developmental process
GO:0048813	16515	144	3	1	680	1	3	false	0.2117647058823903	0.834992787280986	9.06421590147617E-152	dendrite morphogenesis
GO:0004842	16515	423	3	2	901	2	2	false	0.2201331853494903	0.834992787280986	1.1918074151240077E-269	ubiquitin-protein transferase activity
GO:0010769	16515	286	3	1	1297	1	3	false	0.22050886661517055	0.834992787280986	2.595779349600827E-296	regulation of cell morphogenesis involved in differentiation
GO:0031344	16515	627	3	1	2838	1	2	false	0.2209302325578225	0.834992787280986	0.0	regulation of cell projection organization
GO:0016878	16515	26	3	1	117	1	1	false	0.22222222222221893	0.834992787280986	1.3734491238942507E-26	acid-thiol ligase activity
GO:0030030	16515	1456	3	1	6509	1	1	false	0.22369027500317964	0.834992787280986	0.0	cell projection organization
GO:0006396	16515	873	3	1	3891	1	2	false	0.22436391673078562	0.834992787280986	0.0	RNA processing
GO:0006900	16515	613	3	1	2654	1	3	false	0.23097211755843658	0.834992787280986	0.0	vesicle budding from membrane
GO:0005623	16515	1465	3	1	11845	2	1	false	0.23207394738811127	0.834992787280986	0.0	cell
GO:0009968	16515	1148	3	1	4789	1	5	false	0.23971601587033317	0.834992787280986	0.0	negative regulation of signal transduction
GO:0051241	16515	1010	3	1	7773	2	3	false	0.2430048548816202	0.834992787280986	0.0	negative regulation of multicellular organismal process
GO:0016071	16515	809	3	1	3298	1	1	false	0.24530018192865943	0.834992787280986	0.0	mRNA metabolic process
GO:0048523	16515	4164	3	2	12864	3	3	false	0.24648355684130885	0.834992787280986	0.0	negative regulation of cellular process
GO:0006259	16515	942	3	1	7103	2	2	false	0.2476681669118836	0.834992787280986	0.0	DNA metabolic process
GO:0019221	16515	706	3	1	2821	1	2	false	0.2502658631692386	0.834992787280986	0.0	cytokine-mediated signaling pathway
GO:0031398	16515	111	3	1	819	2	3	false	0.2528368127388825	0.834992787280986	1.8422163120103886E-140	positive regulation of protein ubiquitination
GO:0048814	16515	93	3	1	365	1	3	false	0.2547945205479605	0.834992787280986	2.2628359383821382E-89	regulation of dendrite morphogenesis
GO:0043933	16515	1711	3	1	6509	1	1	false	0.2628667998149334	0.834992787280986	0.0	protein-containing complex subunit organization
GO:0048519	16515	4686	3	2	13878	3	2	false	0.2650266090557969	0.834992787280986	0.0	negative regulation of biological process
GO:0043412	16515	3949	3	2	7606	2	1	false	0.2695310097224153	0.834992787280986	0.0	macromolecule modification
GO:0071011	16515	52	3	1	189	1	1	false	0.27513227513226574	0.834992787280986	7.935973804141004E-48	precatalytic spliceosome
GO:0044255	16515	922	3	1	8924	3	2	false	0.2790583254679458	0.834992787280986	0.0	cellular lipid metabolic process
GO:0050773	16515	150	3	1	529	1	2	false	0.2835538752362843	0.834992787280986	2.660079483407983E-136	regulation of dendrite development
GO:0006631	16515	321	3	1	1129	1	2	false	0.2843224092117446	0.834992787280986	7.325902166768504E-292	fatty acid metabolic process
GO:0072657	16515	581	3	1	2012	1	1	false	0.2887673956261367	0.834992787280986	0.0	protein localization to membrane
GO:0033554	16515	1926	3	1	6548	1	2	false	0.294135613927245	0.834992787280986	0.0	cellular response to stress
GO:0006082	16515	1019	3	1	9265	3	3	false	0.2950207417402661	0.834992787280986	0.0	organic acid metabolic process
GO:0051640	16515	807	3	1	2730	1	1	false	0.295604395603829	0.834992787280986	0.0	organelle localization
GO:0051960	16515	821	3	1	2749	1	2	false	0.2986540560206376	0.834992787280986	0.0	regulation of nervous system development
GO:0022603	16515	970	3	1	3247	1	2	false	0.2987372959656393	0.834992787280986	0.0	regulation of anatomical structure morphogenesis
GO:0061024	16515	1951	3	1	6509	1	1	false	0.2997388231671678	0.834992787280986	0.0	membrane organization
GO:0016050	16515	1460	3	1	4814	1	1	false	0.3032820938934419	0.834992787280986	0.0	vesicle organization
GO:0046907	16515	1873	3	1	11294	2	3	false	0.304189793287323	0.834992787280986	0.0	intracellular transport
GO:0008152	16515	9406	3	3	13878	3	1	false	0.311307534642788	0.834992787280986	0.0	metabolic process
GO:0048193	16515	665	3	1	2128	1	1	false	0.31249999999983424	0.834992787280986	0.0	Golgi vesicle transport
GO:0044237	16515	8863	3	3	13059	3	2	false	0.31258291817970607	0.834992787280986	0.0	cellular metabolic process
GO:0048585	16515	1457	3	1	8481	2	3	false	0.31409454651859986	0.834992787280986	0.0	negative regulation of response to stimulus
GO:1901135	16515	1073	3	1	8995	3	1	false	0.3169045562128576	0.834992787280986	0.0	carbohydrate derivative metabolic process
GO:1901564	16515	6170	3	3	9003	3	2	false	0.3218305584758921	0.834992787280986	0.0	organonitrogen compound metabolic process
GO:0023057	16515	1267	3	1	7020	2	3	false	0.32841514018124085	0.834992787280986	0.0	negative regulation of signaling
GO:0065007	16515	9584	3	3	13878	3	1	false	0.32931968937529044	0.834992787280986	0.0	biological regulation
GO:0000139	16515	665	3	1	2012	1	2	false	0.33051689860820016	0.834992787280986	0.0	Golgi membrane
GO:0045595	16515	1604	3	1	8813	2	3	false	0.33089920654034405	0.834992787280986	0.0	regulation of cell differentiation
GO:0060284	16515	839	3	1	2508	1	2	false	0.33452950558254696	0.834992787280986	0.0	regulation of cell development
GO:0006487	16515	72	3	1	215	1	1	false	0.3348837209302202	0.834992787280986	5.087642612320941E-59	protein N-linked glycosylation
GO:0000904	16515	692	3	1	2048	1	2	false	0.33789062500004996	0.834992787280986	0.0	cell morphogenesis involved in differentiation
GO:0006629	16515	1169	3	1	8996	3	2	false	0.34140864457578435	0.834992787280986	0.0	lipid metabolic process
GO:0010648	16515	1264	3	1	6700	2	3	false	0.34174492517151556	0.834992787280986	0.0	negative regulation of cell communication
GO:0090114	16515	69	3	1	200	1	2	false	0.344999999999988	0.834992787280986	1.838157867631935E-55	COPII-coated vesicle budding
GO:2000026	16515	1794	3	1	5196	1	3	false	0.345265588914855	0.834992787280986	0.0	regulation of multicellular organismal development
GO:0051347	16515	662	3	1	3461	2	3	false	0.3460072851404086	0.834992787280986	0.0	positive regulation of transferase activity
GO:0048858	16515	618	3	1	1730	1	3	false	0.3572254335257796	0.8514166974749595	0.0	cell projection morphogenesis
GO:0034097	16515	1093	3	1	2958	1	1	false	0.36950642325946553	0.8514166974749595	0.0	response to cytokine
GO:0034470	16515	351	3	1	946	1	2	false	0.3710359408034235	0.8514166974749595	4.154890056029471E-270	ncRNA processing
GO:0030182	16515	1250	3	1	3328	1	2	false	0.37560096153843164	0.8514166974749595	0.0	neuron differentiation
GO:0048468	16515	1897	3	1	5006	1	3	false	0.3789452656821435	0.8514166974749595	0.0	cell development
GO:0045184	16515	1978	3	1	5129	1	2	false	0.3856502242142764	0.8514166974749595	0.0	establishment of protein localization
GO:0022008	16515	1450	3	1	3721	1	2	false	0.3896801934959465	0.8514166974749595	0.0	neurogenesis
GO:0051128	16515	2242	3	1	10141	2	2	false	0.39330487463680897	0.8514166974749595	0.0	regulation of cellular component organization
GO:0022607	16515	2668	3	1	6683	1	2	false	0.3992219063298667	0.8514166974749595	0.0	cellular component assembly
GO:0044093	16515	1894	3	1	11969	3	2	false	0.4035952457842888	0.8514166974749595	0.0	positive regulation of molecular function
GO:0010975	16515	467	3	1	1149	1	3	false	0.40644038294169643	0.8514166974749595	0.0	regulation of neuron projection development
GO:0050793	16515	2287	3	1	9945	2	2	false	0.4070636084918051	0.8514166974749595	0.0	regulation of developmental process
GO:0071345	16515	1013	3	1	2479	1	2	false	0.4086325131104273	0.8514166974749595	0.0	cellular response to cytokine stimulus
GO:0031396	16515	193	3	1	826	2	2	false	0.41293418445953395	0.8514166974749595	2.883176908307371E-194	regulation of protein ubiquitination
GO:0071001	16515	57	3	1	138	1	3	false	0.41304347826086946	0.8514166974749595	3.396168131704381E-40	U4/U6 snRNP
GO:0097526	16515	57	3	1	138	1	1	false	0.41304347826086946	0.8514166974749595	3.396168131704381E-40	spliceosomal tri-snRNP complex
GO:0016740	16515	2841	3	2	6357	3	1	false	0.4206502799672668	0.8514166974749595	0.0	transferase activity
GO:0006974	16515	813	3	1	1926	1	1	false	0.4221183800622416	0.8514166974749595	0.0	cellular response to DNA damage stimulus
GO:0072659	16515	252	3	1	591	1	2	false	0.42639593908638407	0.8514166974749595	2.2999490613522534E-174	protein localization to plasma membrane
GO:0120035	16515	617	3	1	1447	1	2	false	0.4263994471319837	0.8514166974749595	0.0	regulation of plasma membrane bounded cell projection organization
GO:0051338	16515	966	3	1	3980	2	2	false	0.4265634531030445	0.8514166974749595	0.0	regulation of transferase activity
GO:0005687	16515	59	3	1	138	1	1	false	0.4275362318840579	0.8514166974749595	1.7934702695512074E-40	U4 snRNP
GO:0006281	16515	517	3	1	1201	1	2	false	0.4304746044962485	0.8514166974749595	0.0	DNA repair
GO:0044085	16515	2890	3	1	6683	1	1	false	0.43244052072595757	0.8514166974749595	0.0	cellular component biogenesis
GO:0006397	16515	491	3	1	1129	1	2	false	0.4348981399469916	0.8514166974749595	0.0	mRNA processing
GO:0044267	16515	4687	3	2	7022	2	2	false	0.4454894664174202	0.8514166974749595	0.0	cellular protein metabolic process
GO:0045664	16515	602	3	1	1345	1	2	false	0.4475836431225906	0.8514166974749595	0.0	regulation of neuron differentiation
GO:0009653	16515	2361	3	1	5265	1	2	false	0.448433048434521	0.8514166974749595	0.0	anatomical structure morphogenesis
GO:0046540	16515	56	3	1	124	1	3	false	0.4516129032257909	0.8514166974749595	1.1707409201800093E-36	U4/U6 x U5 tri-snRNP complex
GO:0016192	16515	2128	3	1	4702	1	1	false	0.45257337303454787	0.8514166974749595	0.0	vesicle-mediated transport
GO:0070887	16515	2939	3	1	6418	1	2	false	0.4579308195697249	0.8514166974749595	0.0	cellular response to chemical stimulus
GO:0051247	16515	1579	3	1	5964	2	4	false	0.45944772553795316	0.8514166974749595	0.0	positive regulation of protein metabolic process
GO:0050767	16515	737	3	1	1592	1	4	false	0.4629396984927175	0.8514166974749595	0.0	regulation of neurogenesis
GO:0005685	16515	64	3	1	138	1	1	false	0.4637681159420311	0.8514166974749595	6.067366163410429E-41	U1 snRNP
GO:0051641	16515	2730	3	1	5875	1	1	false	0.46468085106490864	0.8514166974749595	0.0	cellular localization
GO:0032270	16515	1481	3	1	5504	2	4	false	0.46578735858869524	0.8514166974749595	0.0	positive regulation of cellular protein metabolic process
GO:0140096	16515	3053	3	2	6357	3	1	false	0.4703977110006338	0.8514166974749595	0.0	catalytic activity, acting on a protein
GO:0048667	16515	545	3	1	1154	1	2	false	0.4722703639515174	0.8514166974749595	0.0	cell morphogenesis involved in neuron differentiation
GO:0044281	16515	1811	3	1	9406	3	1	false	0.4735763693187828	0.8514166974749595	0.0	small molecule metabolic process
GO:0051239	16515	2782	3	1	10089	2	2	false	0.47547574013626226	0.8514166974749595	0.0	regulation of multicellular organismal process
GO:0007399	16515	1971	3	1	4127	1	1	false	0.4775866246659873	0.8514166974749595	0.0	nervous system development
GO:0033036	16515	2808	3	1	5875	1	1	false	0.47795744680895536	0.8514166974749595	0.0	macromolecule localization
GO:0036211	16515	3764	3	2	5415	2	2	false	0.483133465065599	0.8514166974749595	0.0	protein modification process
GO:0008380	16515	423	3	1	873	1	1	false	0.48453608247440444	0.8514166974749595	8.925974126670274E-262	RNA splicing
GO:0005684	16515	92	3	1	189	1	1	false	0.48677248677247725	0.8514166974749595	2.3483950761174922E-56	U2-type spliceosomal complex
GO:0006950	16515	3575	3	1	7281	1	1	false	0.4910039829684965	0.8514166974749595	0.0	response to stress
GO:0065003	16515	1426	3	1	2900	1	2	false	0.49172413793162234	0.8514166974749595	0.0	protein-containing complex assembly
GO:0031401	16515	1143	3	1	3972	2	3	false	0.49277199271667177	0.8514166974749595	0.0	positive regulation of protein modification process
GO:0043085	16515	1381	3	1	6623	3	3	false	0.5042360493696731	0.8624254238289231	0.0	positive regulation of catalytic activity
GO:0071005	16515	50	3	1	99	1	5	false	0.5050505050504994	0.8624254238289231	1.9823306042834962E-29	U2-type precatalytic spliceosome
GO:0016607	16515	385	3	1	754	1	1	false	0.5106100795757044	0.8655954001666558	4.304345065343082E-226	nuclear speck
GO:1901566	16515	1676	3	1	7864	3	2	false	0.5128356309206556	0.8655954001666558	0.0	organonitrogen compound biosynthetic process
GO:0048666	16515	1027	3	1	1990	1	2	false	0.5160804020101041	0.8660659619939678	0.0	neuron development
GO:0042221	16515	3829	3	1	7281	1	1	false	0.5258893009187912	0.8774838621044974	0.0	response to chemical
GO:0012505	16515	3456	3	1	10934	2	3	false	0.5322708642390094	0.883085752032902	0.0	endomembrane system
GO:0009966	16515	2880	3	1	5336	1	4	false	0.539730134934311	0.8904022565018012	0.0	regulation of signal transduction
GO:0120115	16515	84	3	1	153	1	1	false	0.5490196078430972	0.8957738893883721	2.826738219315621E-45	Lsm2-8 complex
GO:0003674	16515	11969	3	3	14589	3	1	false	0.5521759367843886	0.8957738893883721	0.0	molecular_function
GO:0010604	16515	2560	3	1	7739	2	3	false	0.5521893838695444	0.8957738893883721	0.0	positive regulation of macromolecule metabolic process
GO:0051650	16515	503	3	1	897	1	3	false	0.560758082497199	0.9013050745004164	2.696098455078724E-266	establishment of vesicle localization
GO:0031090	16515	3159	3	1	9284	2	2	false	0.5647710326371135	0.9013050745004164	0.0	organelle membrane
GO:0007166	16515	2604	3	1	4610	1	1	false	0.5648590021697816	0.9013050745004164	0.0	cell surface receptor signaling pathway
GO:0065009	16515	3314	3	1	13061	3	2	false	0.5844247371006234	0.9018166509716932	0.0	regulation of molecular function
GO:0031974	16515	3948	3	1	10934	2	1	false	0.5917966410028784	0.9018166509716932	0.0	membrane-enclosed lumen
GO:0098588	16515	1881	3	1	3159	1	1	false	0.5954415954409462	0.9018166509716932	0.0	bounding membrane of organelle
GO:0031175	16515	915	3	1	1533	1	2	false	0.5968688845399999	0.9018166509716932	0.0	neuron projection development
GO:0070727	16515	2015	3	1	3370	1	2	false	0.5979228486657159	0.9018166509716932	0.0	cellular macromolecule localization
GO:0048199	16515	405	3	1	676	1	2	false	0.5991124260355654	0.9018166509716932	6.523698570797862E-197	vesicle targeting, to, from or within Golgi
GO:0023051	16515	3308	3	1	9004	2	2	false	0.5998332753785816	0.9018166509716932	0.0	regulation of signaling
GO:0032990	16515	638	3	1	1057	1	1	false	0.6035950804161297	0.9018166509716932	2.1711294386699665E-307	cell part morphogenesis
GO:0032787	16515	558	3	1	923	1	1	false	0.604550379198336	0.9018166509716932	3.5374141163475025E-268	monocarboxylic acid metabolic process
GO:0051246	16515	2575	3	1	6895	2	4	false	0.6074803514880215	0.9018166509716932	0.0	regulation of protein metabolic process
GO:0032268	16515	2427	3	1	6488	2	3	false	0.6082542586839568	0.9018166509716932	0.0	regulation of cellular protein metabolic process
GO:0005688	16515	84	3	1	138	1	2	false	0.6086956521738981	0.9018166509716932	1.1059483399224579E-39	U6 snRNP
GO:0031325	16515	2641	3	1	9799	3	4	false	0.6102548295311656	0.9018166509716932	0.0	positive regulation of cellular metabolic process
GO:0048869	16515	3513	3	1	13027	3	2	false	0.6104894129143742	0.9018166509716932	0.0	cellular developmental process
GO:0009893	16515	2828	3	1	10458	3	3	false	0.611687369293928	0.9018166509716932	0.0	positive regulation of metabolic process
GO:0048583	16515	3777	3	1	9953	2	2	false	0.6149830247115128	0.9018166509716932	0.0	regulation of response to stimulus
GO:0031981	16515	2789	3	1	4497	1	2	false	0.6201912386041649	0.9018166509716932	0.0	nuclear lumen
GO:0010646	16515	3269	3	1	8383	2	2	false	0.6278745320764318	0.9018166509716932	0.0	regulation of cell communication
GO:0031399	16515	1687	3	1	4320	2	2	false	0.6285761450241856	0.9018166509716932	0.0	regulation of protein modification process
GO:0032991	16515	4639	3	1	11845	2	1	false	0.6299207126241301	0.9018166509716932	0.0	protein-containing complex
GO:0019538	16515	5250	3	2	8935	3	3	false	0.6300362904048815	0.9018166509716932	0.0	protein metabolic process
GO:0051648	16515	518	3	1	807	1	1	false	0.6418835192070529	0.9093029878418384	8.105257218839552E-228	vesicle localization
GO:0006464	16515	3764	3	2	4687	2	2	false	0.644891414680917	0.9093029878418384	0.0	cellular protein modification process
GO:0051173	16515	2492	3	1	8444	3	3	false	0.6498295640813552	0.9093029878418384	0.0	positive regulation of nitrogen compound metabolic process
GO:0048812	16515	604	3	1	927	1	2	false	0.6515641855448621	0.9093029878418384	1.979770327319711E-259	neuron projection morphogenesis
GO:0005686	16515	90	3	1	138	1	1	false	0.6521739130434646	0.9093029878418384	2.666106080399966E-38	U2 snRNP
GO:0043227	16515	7507	3	2	9283	2	1	false	0.6539507789273495	0.9093029878418384	0.0	membrane-bounded organelle
GO:0043231	16515	7335	3	2	9029	2	2	false	0.6599481570113728	0.9132931841105253	0.0	intracellular membrane-bounded organelle
GO:0043233	16515	3948	3	1	9283	2	2	false	0.6697388258474452	0.9165140951029241	0.0	organelle lumen
GO:0050790	16515	2225	3	1	7147	3	2	false	0.6734339373407194	0.9165140951029241	0.0	regulation of catalytic activity
GO:0000398	16515	333	3	1	491	1	2	false	0.6782077393074075	0.9165140951029241	2.8516796959002448E-133	mRNA splicing, via spliceosome
GO:0009059	16515	3643	3	1	8388	2	2	false	0.6800251587222857	0.9165140951029241	0.0	macromolecule biosynthetic process
GO:0005773	16515	3678	3	1	8452	2	2	false	0.6809885589101732	0.9165140951029241	0.0	vacuole
GO:0070013	16515	3948	3	1	9004	2	2	false	0.6847134177537803	0.9165140951029241	0.0	intracellular organelle lumen
GO:0032446	16515	886	3	2	1066	2	1	false	0.6906693443962422	0.9165140951029241	1.8746522401419E-209	protein modification by small protein conjugation
GO:0007275	16515	4343	3	1	6284	1	2	false	0.6911203055396322	0.9165140951029241	0.0	multicellular organism development
GO:0034645	16515	3359	3	1	7536	2	3	false	0.6928144244073409	0.9165140951029241	0.0	cellular macromolecule biosynthetic process
GO:0050794	16515	8239	3	2	12995	3	2	false	0.6962203657135632	0.9165140951029241	0.0	regulation of cellular process
GO:0006807	16515	8339	3	3	9406	3	1	false	0.6968018120303053	0.9165140951029241	0.0	nitrogen compound metabolic process
GO:0050789	16515	8917	3	2	13878	3	2	false	0.708015106412641	0.9236145030562053	0.0	regulation of biological process
GO:0005634	16515	3375	3	1	7335	2	1	false	0.7085663712699258	0.9236145030562053	0.0	nucleus
GO:0043229	16515	9004	3	2	10673	2	2	false	0.711689257491939	0.9236145030562053	0.0	intracellular organelle
GO:0071310	16515	2428	3	1	3396	1	2	false	0.7149587750292418	0.9237520456130026	0.0	cellular response to organic substance
GO:0043226	16515	9283	3	2	10934	2	1	false	0.7207945543817764	0.9263783007819101	0.0	organelle
GO:0090304	16515	3833	3	1	8019	2	2	false	0.727536443673468	0.9263783007819101	0.0	nucleic acid metabolic process
GO:0010467	16515	3646	3	1	7606	2	1	false	0.7289651427426351	0.9263783007819101	0.0	gene expression
GO:0061630	16515	247	3	1	515	2	2	false	0.7296815382871209	0.9263783007819101	4.067829884335649E-154	ubiquitin protein ligase activity
GO:0048522	16515	4621	3	1	12886	3	3	false	0.7361739634427935	0.92675136246271	0.0	positive regulation of cellular process
GO:0007165	16515	4610	3	1	12851	3	5	false	0.736323000312838	0.92675136246271	0.0	signal transduction
GO:0006996	16515	4814	3	1	6509	1	1	false	0.7395913350707962	0.9268698276423712	0.0	organelle organization
GO:0023052	16515	5095	3	1	13878	3	1	false	0.746549279549942	0.9315914086691583	0.0	signaling
GO:0065008	16515	3583	3	1	9584	3	1	false	0.7545577749466303	0.9323332418361672	0.0	regulation of biological quality
GO:0016877	16515	117	3	1	155	1	1	false	0.7548387096774274	0.9323332418361672	4.3355710358724245E-37	ligase activity, forming carbon-sulfur bonds
GO:0032502	16515	5265	3	1	13878	3	1	false	0.7609849240888042	0.9323332418361672	0.0	developmental process
GO:0048518	16515	5275	3	1	13878	3	2	false	0.76181656941211	0.9323332418361672	0.0	positive regulation of biological process
GO:0071944	16515	5612	3	1	10934	2	1	false	0.7631083725987806	0.9323332418361672	0.0	cell periphery
GO:0005737	16515	6076	3	1	11683	2	2	false	0.7696903841589504	0.9360059558555117	0.0	cytoplasm
GO:0010033	16515	2958	3	1	3829	1	1	false	0.7725254635656792	0.9360059558555117	0.0	response to organic substance
GO:0007154	16515	5113	3	1	12841	3	1	false	0.7820596415246779	0.9390415482239858	0.0	cell communication
GO:0005622	16515	10525	3	2	11845	2	1	false	0.7895315334192725	0.9390415482239858	0.0	intracellular
GO:0009987	16515	12841	3	3	13878	3	1	false	0.7921516040267216	0.9390415482239858	0.0	cellular process
GO:0044238	16515	8708	3	3	9406	3	1	false	0.7934676642863485	0.9390415482239858	0.0	primary metabolic process
GO:0034613	16515	2012	3	1	2533	1	2	false	0.7943150414545266	0.9390415482239858	0.0	cellular protein localization
GO:0000375	16515	336	3	1	423	1	1	false	0.794326241134673	0.9390415482239858	9.236000318294528E-93	RNA splicing, via transesterification reactions
GO:0031323	16515	4758	3	1	11275	3	3	false	0.8069325197174639	0.9422581857496177	0.0	regulation of cellular metabolic process
GO:0044260	16515	6589	3	2	9167	3	2	false	0.8072478355527294	0.9422581857496177	0.0	cellular macromolecule metabolic process
GO:0051179	16515	5875	3	1	13878	3	1	false	0.808261700330652	0.9422581857496177	0.0	localization
GO:0019222	16515	5105	3	1	11880	3	2	false	0.8145632003143042	0.9422581857496177	0.0	regulation of metabolic process
GO:0051234	16515	4792	3	1	5875	1	1	false	0.8156595744665065	0.9422581857496177	0.0	establishment of localization
GO:0032501	16515	6028	3	1	13878	3	1	false	0.8190509873980014	0.9422581857496177	0.0	multicellular organismal process
GO:0016020	16515	6329	3	1	10934	2	1	false	0.8226437359952804	0.9422581857496177	0.0	membrane
GO:0060255	16515	4602	3	1	7947	2	2	false	0.8228624567333991	0.9422581857496177	0.0	regulation of macromolecule metabolic process
GO:0016567	16515	807	3	2	886	2	1	false	0.8295290201631826	0.9443577764391039	4.584485883610353E-115	protein ubiquitination
GO:0051716	16515	5952	3	1	13037	3	2	false	0.8395267692835545	0.9443577764391039	0.0	cellular response to stimulus
GO:0110165	16515	10934	3	2	11845	2	1	false	0.8520889902826382	0.9443577764391039	0.0	cellular anatomical entity
GO:0048731	16515	4127	3	1	4812	1	2	false	0.8576475477984249	0.9443577764391039	0.0	system development
GO:0016070	16515	3298	3	1	3833	1	1	false	0.8604226454472057	0.9443577764391039	0.0	RNA metabolic process
GO:0071840	16515	6683	3	1	13878	3	1	false	0.8606764507703596	0.9443577764391039	0.0	cellular component organization or biogenesis
GO:0008150	16515	13878	3	3	14589	3	1	false	0.8607945342954457	0.9443577764391039	0.0	biological_process
GO:0005886	16515	5537	3	1	6400	1	2	false	0.8651562500031486	0.9443577764391039	0.0	plasma membrane
GO:0006139	16515	4384	3	1	8848	3	5	false	0.8716214215197442	0.9443577764391039	0.0	nucleobase-containing compound metabolic process
GO:0071704	16515	8995	3	3	9406	3	1	false	0.874545178066278	0.9443577764391039	0.0	organic substance metabolic process
GO:0009058	16515	4757	3	1	9406	3	1	false	0.879295921929117	0.9443577764391039	0.0	biosynthetic process
GO:0061659	16515	341	3	1	523	2	1	false	0.8793359852898963	0.9443577764391039	4.59558000573742E-146	ubiquitin-like protein ligase activity
GO:0016043	16515	6509	3	1	12854	3	2	false	0.8797525176564943	0.9443577764391039	0.0	cellular component organization
GO:0046483	16515	4528	3	1	8863	3	1	false	0.8830308143602525	0.9443577764391039	0.0	heterocycle metabolic process
GO:0051171	16515	4412	3	1	8635	3	2	false	0.8830719962109882	0.9443577764391039	0.0	regulation of nitrogen compound metabolic process
GO:0080090	16515	4581	3	1	8908	3	2	false	0.8854315148897298	0.9443577764391039	0.0	regulation of primary metabolic process
GO:0006725	16515	4570	3	1	8863	3	1	false	0.8863985473680458	0.9443577764391039	0.0	cellular aromatic compound metabolic process
GO:0044249	16515	4600	3	1	8896	3	2	false	0.8874224924639371	0.9443577764391039	0.0	cellular biosynthetic process
GO:1901576	16515	4681	3	1	9027	3	2	false	0.8884464649857995	0.9443577764391039	0.0	organic substance biosynthetic process
GO:0005682	16515	123	3	1	138	1	1	false	0.8913043478260989	0.9443577764391039	2.296025029039603E-20	U5 snRNP
GO:0050896	16515	7281	3	1	13878	3	1	false	0.8926121448533996	0.9443577764391039	0.0	response to stimulus
GO:1901360	16515	4777	3	1	8995	3	1	false	0.8969252869804196	0.9450529696590674	0.0	organic cyclic compound metabolic process
GO:0008104	16515	2531	3	1	2808	1	1	false	0.9013532763532341	0.9450529696590674	0.0	protein localization
GO:0005575	16515	11845	3	2	14589	3	1	false	0.9071973142816022	0.9450529696590674	0.0	cellular_component
GO:0000902	16515	960	3	1	1057	1	1	false	0.9082308420055522	0.9450529696590674	4.187268842637695E-140	cell morphogenesis
GO:0034641	16515	5039	3	1	9147	3	2	false	0.909451659158212	0.9450529696590674	0.0	cellular nitrogen compound metabolic process
GO:0048856	16515	4812	3	1	5265	1	1	false	0.9139601139625344	0.9463700470817732	0.0	anatomical structure development
GO:0019752	16515	923	3	1	1006	1	1	false	0.9174950298205091	0.9466733169879457	7.788489199683524E-124	carboxylic acid metabolic process
GO:0043170	16515	7606	3	2	8995	3	1	false	0.9358586414192498	0.9622208566704962	0.0	macromolecule metabolic process
GO:0030154	16515	3328	3	1	3513	1	1	false	0.9473384571602879	0.9706064192659791	6.4067112836E-314	cell differentiation
GO:0048699	16515	1380	3	1	1450	1	1	false	0.9517241379311188	0.9716903785870163	3.2946673344839256E-121	generation of neurons
GO:0097525	16515	138	3	1	143	1	1	false	0.9650349650349288	0.9818474208717741	2.1537481410756937E-9	spliceosomal snRNP complex
GO:0006810	16515	4702	3	1	4792	1	1	false	0.9812186978288634	0.9940509627423917	1.9528703698435357E-193	transport
GO:0120036	16515	1437	3	1	1456	1	1	false	0.9869505494513129	0.9940509627423917	1.0870553178834464E-43	plasma membrane bounded cell projection organization
GO:0043436	16515	1006	3	1	1019	1	1	false	0.9872423945044301	0.9940509627423917	5.264971687837605E-30	oxoacid metabolic process
GO:0000377	16515	333	3	1	336	1	1	false	0.9910714285714112	0.9944771723122063	1.5959552111131003E-7	RNA splicing, via transesterification reactions with bulged adenosine as nucleophile
GO:0120039	16515	616	3	1	618	1	1	false	0.9967637540452995	0.9967637540452996	5.24513120695616E-6	plasma membrane bounded cell projection morphogenesis
GO:0000000	16515	14589	3	3	0	0	0	true	1.0	1.0	1.0	Gene Ontology
