## Supplementary File S3 for "PIGNON: A protein-protein interaction-guided functional enrichment analysis for quantitative proteomics": table-mcl2_cluster1022-Parent-Child-Union-Benjamini-Hochberg.txt

ID	Pop.total	Pop.term	Study.total	Study.term	Pop.family	Study.family	nparents	is.trivial	p	p.adjusted	p.min	name
GO:0006560	16515	9	3	1	4801	1	3	false	0.001874609456359065	0.230576963132165	2.697963891062149E-28	proline metabolic process
GO:0006562	16515	3	3	1	579	1	4	false	0.0051813471502580545	0.3186528497408703	3.107198761196683E-8	proline catabolic process
GO:0042219	16515	14	3	1	1167	1	1	false	0.01199657240788824	0.4330985915493223	1.0849582005474543E-32	cellular modified amino acid catabolic process
GO:0019471	16515	4	3	1	284	1	2	false	0.014084507042254384	0.4330985915493223	3.7683483093085815E-9	4-hydroxyproline metabolic process
GO:0006575	16515	152	3	1	9147	2	2	false	0.03296058682011864	0.6492668621701195	0.0	cellular modified amino acid metabolic process
GO:0036473	16515	75	3	1	2023	1	2	false	0.03707365299059178	0.6492668621701195	1.1171302144675031E-138	cell death in response to oxidative stress
GO:0019470	16515	4	3	1	95	1	3	false	0.042105263157893646	0.6492668621701195	3.141152394578919E-7	4-hydroxyproline catabolic process
GO:0050660	16515	74	3	1	1541	1	3	false	0.048020765736569215	0.6492668621701195	2.4875269051361403E-128	flavin adenine dinucleotide binding
GO:0006520	16515	297	3	1	8872	2	3	false	0.06583520694713779	0.6492668621701195	0.0	cellular amino acid metabolic process
GO:0009063	16515	102	3	1	1413	1	3	false	0.07218683651807775	0.6492668621701195	1.954108733716474E-158	cellular amino acid catabolic process
GO:0062197	16515	310	3	1	3900	1	2	false	0.07948717948710331	0.6492668621701195	0.0	cellular response to chemical stress
GO:0016054	16515	231	3	1	2823	1	4	false	0.08182784272046756	0.6492668621701195	0.0	organic acid catabolic process
GO:0046700	16515	523	3	1	5652	1	2	false	0.09253361641880606	0.6492668621701195	0.0	heterocycle catabolic process
GO:0048037	16515	463	3	1	9221	2	1	false	0.09790692799977299	0.6492668621701195	0.0	cofactor binding
GO:1901361	16515	560	3	1	5697	1	2	false	0.09829734948190218	0.6492668621701195	0.0	organic cyclic compound catabolic process
GO:0043167	16515	2941	3	2	9221	2	1	false	0.10170291758441691	0.6492668621701195	0.0	ion binding
GO:0005759	16515	457	3	1	4452	1	2	false	0.1026504941600049	0.6492668621701195	0.0	mitochondrial matrix
GO:0097193	16515	268	3	1	2604	1	2	false	0.10291858678945728	0.6492668621701195	0.0	intrinsic apoptotic signaling pathway
GO:0044282	16515	365	3	1	3416	1	2	false	0.1068501170958283	0.6492668621701195	0.0	small molecule catabolic process
GO:0097190	16515	569	3	1	5063	1	2	false	0.11238396207741876	0.6492668621701195	0.0	apoptotic signaling pathway
GO:0006979	16515	409	3	1	3575	1	1	false	0.11440559440541531	0.6492668621701195	0.0	response to oxidative stress
GO:0001669	16515	90	3	1	775	1	1	false	0.11612903225807016	0.6492668621701195	2.9570710619275328E-120	acrosomal vesicle
GO:0010942	16515	661	3	1	5164	1	3	false	0.12800154918662304	0.6640365448504436	0.0	positive regulation of cell death
GO:0008631	16515	39	3	1	301	1	2	false	0.1295681063122817	0.6640365448504436	5.799336630875853E-50	intrinsic apoptotic signaling pathway in response to oxidative stress
GO:0009065	16515	17	3	1	120	1	2	false	0.14166666666666772	0.6854711205309718	5.265469396022644E-21	glutamine family amino acid catabolic process
GO:0008219	16515	1921	3	1	12841	1	1	false	0.14959894089188605	0.6854711205309718	0.0	cell death
GO:0019866	16515	497	3	1	3303	1	2	false	0.15046927036045724	0.6854711205309718	0.0	organelle inner membrane
GO:0010941	16515	1424	3	1	8412	1	2	false	0.16928197812591775	0.7436315467674245	0.0	regulation of cell death
GO:0031975	16515	1126	3	1	10934	2	1	false	0.19536630574851327	0.7508125677141383	0.0	envelope
GO:1901265	16515	685	3	1	3307	1	2	false	0.20713637738139357	0.7508125677141383	0.0	nucleoside phosphate binding
GO:0006082	16515	1019	3	1	9265	2	3	false	0.20788174802971307	0.7508125677141383	0.0	organic acid metabolic process
GO:0031966	16515	666	3	1	3192	1	2	false	0.20864661654163924	0.7508125677141383	0.0	mitochondrial membrane
GO:0055114	16515	1051	3	1	9406	2	1	false	0.21099973175458142	0.7508125677141383	0.0	oxidation-reduction process
GO:0008233	16515	1074	3	1	5075	1	3	false	0.21162561576334948	0.7508125677141383	0.0	peptidase activity
GO:0030141	16515	775	3	1	3456	1	2	false	0.2242476851854247	0.7508125677141383	0.0	secretory granule
GO:0036094	16515	1120	3	1	9221	2	1	false	0.2281823462022756	0.7508125677141383	0.0	small molecule binding
GO:0044248	16515	2055	3	1	8923	1	2	false	0.23030370951582915	0.7508125677141383	0.0	cellular catabolic process
GO:0031967	16515	1126	3	1	9029	2	3	false	0.23387822912926962	0.7508125677141383	0.0	organelle envelope
GO:0005739	16515	1076	3	1	8452	2	2	false	0.23842032936731722	0.7508125677141383	0.0	mitochondrion
GO:0005215	16515	1093	3	1	11969	3	1	false	0.24972054429638962	0.7508125677141383	0.0	transporter activity
GO:0046395	16515	231	3	1	923	1	2	false	0.25027085590471276	0.7508125677141383	9.663457787880477E-225	carboxylic acid catabolic process
GO:0005737	16515	6076	3	2	11683	2	2	false	0.27045341452748134	0.7920421425447667	0.0	cytoplasm
GO:0033554	16515	1926	3	1	6548	1	2	false	0.294135613927245	0.8317398785851495	0.0	cellular response to stress
GO:0055085	16515	1399	3	1	4702	1	1	false	0.29753296469712665	0.8317398785851495	0.0	transmembrane transport
GO:0006508	16515	1639	3	1	5250	1	1	false	0.3121904761908783	0.853320634921734	0.0	proteolysis
GO:1901565	16515	1167	3	1	6503	2	2	false	0.326729593557793	0.8687213596118053	0.0	organonitrogen compound catabolic process
GO:0016020	16515	6329	3	2	10934	2	1	false	0.3350295766107691	0.8687213596118053	0.0	membrane
GO:0044281	16515	1811	3	1	9406	2	1	false	0.34801951495834704	0.8687213596118053	0.0	small molecule metabolic process
GO:0048522	16515	4621	3	1	12886	1	3	false	0.3586062393309947	0.8687213596118053	0.0	positive regulation of cellular process
GO:0007165	16515	4610	3	1	12851	1	5	false	0.3587269473171458	0.8687213596118053	0.0	signal transduction
GO:0009064	16515	59	3	1	163	1	1	false	0.3619631901840498	0.8687213596118053	7.12581638771535E-46	glutamine family amino acid metabolic process
GO:0005509	16515	635	3	1	1729	1	1	false	0.36726431463263315	0.8687213596118053	0.0	calcium ion binding
GO:1901575	16515	1956	3	1	9133	2	2	false	0.3824871266493513	0.8745689031731309	0.0	organic substance catabolic process
GO:0035556	16515	2462	3	1	11378	2	2	false	0.38595850583595853	0.8745689031731309	0.0	intracellular signal transduction
GO:0097708	16515	2016	3	1	9006	2	2	false	0.39761166070901616	0.8745689031731309	0.0	intracellular vesicle
GO:0007154	16515	5113	3	1	12841	1	1	false	0.39817771201378316	0.8745689031731309	0.0	cell communication
GO:0071949	16515	31	3	1	74	1	1	false	0.41891891891891875	0.8950262416519231	1.5018203296413343E-21	FAD binding
GO:0009056	16515	2357	3	1	9406	2	1	false	0.43839672506740646	0.8950262416519231	0.0	catabolic process
GO:0099503	16515	920	3	1	2016	1	1	false	0.45634920634892834	0.8950262416519231	0.0	secretory vesicle
GO:0051716	16515	5952	3	1	13037	1	2	false	0.4565467515523633	0.8950262416519231	0.0	cellular response to stimulus
GO:0070887	16515	2939	3	1	6418	1	2	false	0.4579308195697249	0.8950262416519231	0.0	cellular response to chemical stimulus
GO:0031982	16515	2029	3	1	7507	2	1	false	0.4675365608661711	0.8950262416519231	0.0	vesicle
GO:1901564	16515	6170	3	2	9003	2	2	false	0.4696492958551283	0.8950262416519231	0.0	organonitrogen compound metabolic process
GO:0005740	16515	703	3	1	1492	1	2	false	0.47117962466469165	0.8950262416519231	0.0	mitochondrial envelope
GO:1901606	16515	85	3	1	177	1	2	false	0.48022598870058614	0.8950262416519231	1.0003270693504781E-52	alpha-amino acid catabolic process
GO:0140096	16515	3053	3	1	6357	1	1	false	0.4802579833254222	0.8950262416519231	0.0	catalytic activity, acting on a protein
GO:0006950	16515	3575	3	1	7281	1	1	false	0.4910039829684965	0.9013953717182847	0.0	response to stress
GO:0046483	16515	4528	3	1	8863	1	1	false	0.5108879611877025	0.9200758362032544	0.0	heterocycle metabolic process
GO:0042221	16515	3829	3	1	7281	1	1	false	0.5258893009187912	0.9200758362032544	0.0	response to chemical
GO:0016787	16515	3358	3	1	6357	1	1	false	0.5282365895857171	0.9200758362032544	0.0	hydrolase activity
GO:0012505	16515	3456	3	1	10934	2	3	false	0.5322708642390094	0.9200758362032544	0.0	endomembrane system
GO:1901605	16515	163	3	1	297	1	1	false	0.5488215488215424	0.9200758362032544	3.4888734864875E-88	alpha-amino acid metabolic process
GO:0003674	16515	11969	3	3	14589	3	1	false	0.5521759367843886	0.9200758362032544	0.0	molecular_function
GO:0031410	16515	2016	3	1	6076	2	2	false	0.5535415599922018	0.9200758362032544	0.0	cytoplasmic vesicle
GO:0031090	16515	3159	3	1	9284	2	2	false	0.5647710326371135	0.9214048967513171	0.0	organelle membrane
GO:1901363	16515	3236	3	1	9221	2	1	false	0.5787433240352801	0.9214048967513171	0.0	heterocyclic compound binding
GO:0050662	16515	268	3	1	463	1	1	false	0.5788336933046584	0.9214048967513171	3.618276789168254E-136	coenzyme binding
GO:0097159	16515	3307	3	1	9221	2	1	false	0.5886795937170134	0.9214048967513171	0.0	organic cyclic compound binding
GO:0031974	16515	3948	3	1	10934	2	1	false	0.5917966410028784	0.9214048967513171	0.0	membrane-enclosed lumen
GO:0000166	16515	685	3	1	1120	1	2	false	0.61160714285689	0.9309623430960435	4.9E-324	nucleotide binding
GO:0034599	16515	273	3	1	443	1	2	false	0.6162528216704721	0.9309623430960435	2.00136442996212E-127	cellular response to oxidative stress
GO:0005743	16515	445	3	1	717	1	2	false	0.620641562064029	0.9309623430960435	6.740170651128787E-206	mitochondrial inner membrane
GO:0050794	16515	8239	3	1	12995	1	2	false	0.6340130819556123	0.9359451564277185	0.0	regulation of cellular process
GO:0022857	16515	969	3	1	1516	1	2	false	0.6391820580481979	0.9359451564277185	0.0	transmembrane transporter activity
GO:0043227	16515	7507	3	2	9283	2	1	false	0.6539507789273495	0.943879340841847	0.0	membrane-bounded organelle
GO:0043231	16515	7335	3	2	9029	2	2	false	0.6599481570113728	0.943879340841847	0.0	intracellular membrane-bounded organelle
GO:0043233	16515	3948	3	1	9283	2	2	false	0.6697388258474452	0.9462893301541008	0.0	organelle lumen
GO:0005773	16515	3678	3	1	8452	2	2	false	0.6809885589101732	0.9462893301541008	0.0	vacuole
GO:0070013	16515	3948	3	1	9004	2	2	false	0.6847134177537803	0.9462893301541008	0.0	intracellular organelle lumen
GO:0043229	16515	9004	3	2	10673	2	2	false	0.711689257491939	0.9726419852389834	0.0	intracellular organelle
GO:0043226	16515	9283	3	2	10934	2	1	false	0.7207945543817764	0.9742607713072362	0.0	organelle
GO:0043168	16515	1438	3	1	2941	2	1	false	0.7389122122813316	0.9777326023921877	0.0	anion binding
GO:0023052	16515	5095	3	1	13878	3	1	false	0.746549279549942	0.9777326023921877	0.0	signaling
GO:0008152	16515	9406	3	2	13878	3	1	false	0.7554272586716739	0.9777326023921877	0.0	metabolic process
GO:0048518	16515	5275	3	1	13878	3	2	false	0.76181656941211	0.9777326023921877	0.0	positive regulation of biological process
GO:0071944	16515	5612	3	1	10934	2	1	false	0.7631083725987806	0.9777326023921877	0.0	cell periphery
GO:1901360	16515	4777	3	1	8995	2	1	false	0.7801349871535947	0.9809331172784901	0.0	organic cyclic compound metabolic process
GO:0006807	16515	8339	3	2	9406	2	1	false	0.7859810771650153	0.9809331172784901	0.0	nitrogen compound metabolic process
GO:0005622	16515	10525	3	2	11845	2	1	false	0.7895315334192725	0.9809331172784901	0.0	intracellular
GO:0051179	16515	5875	3	1	13878	3	1	false	0.808261700330652	0.9933279966275278	0.0	localization
GO:0051234	16515	4792	3	1	5875	1	1	false	0.8156595744665065	0.9933279966275278	0.0	establishment of localization
GO:0019538	16515	5250	3	1	8935	2	3	false	0.8299343478638259	0.9953345452790566	0.0	protein metabolic process
GO:0110165	16515	10934	3	2	11845	2	1	false	0.8520889902826382	0.9953345452790566	0.0	cellular anatomical entity
GO:0044238	16515	8708	3	2	9406	2	1	false	0.8570836107254336	0.9953345452790566	0.0	primary metabolic process
GO:0043169	16515	1836	3	1	2941	2	1	false	0.8589123510650757	0.9953345452790566	0.0	cation binding
GO:0008150	16515	13878	3	3	14589	3	1	false	0.8607945342954457	0.9953345452790566	0.0	biological_process
GO:0005488	16515	9221	3	2	11969	3	1	false	0.8660900684948571	0.9953345452790566	0.0	binding
GO:0050896	16515	7281	3	1	13878	3	1	false	0.8926121448533996	0.9953345452790566	0.0	response to stimulus
GO:0044237	16515	8863	3	1	13059	2	2	false	0.8967759585791586	0.9953345452790566	0.0	cellular metabolic process
GO:0003824	16515	6357	3	1	11969	3	1	false	0.8969480880533758	0.9953345452790566	0.0	catalytic activity
GO:0005575	16515	11845	3	2	14589	3	1	false	0.9071973142816022	0.9953345452790566	0.0	cellular_component
GO:0071704	16515	8995	3	2	9406	2	1	false	0.9145138279251911	0.9953345452790566	0.0	organic substance metabolic process
GO:0019752	16515	923	3	1	1006	1	1	false	0.9174950298205091	0.9953345452790566	7.788489199683524E-124	carboxylic acid metabolic process
GO:0006915	16515	1695	3	1	1819	1	1	false	0.9318306761956433	0.9953345452790566	6.637702222380925E-196	apoptotic process
GO:0046872	16515	1729	3	1	1836	1	1	false	0.9417211328980686	0.9953345452790566	1.6689959932889248E-176	metal ion binding
GO:0012501	16515	1819	3	1	1921	1	1	false	0.9469026548681181	0.9953345452790566	1.7730777300949983E-172	programmed cell death
GO:0050789	16515	8917	3	1	13878	3	2	false	0.9543376509749695	0.9953345452790566	0.0	regulation of biological process
GO:0065007	16515	9584	3	1	13878	3	1	false	0.970392899401802	0.9953345452790566	0.0	biological regulation
GO:0043170	16515	7606	3	1	8995	2	1	false	0.9761692527317063	0.9953345452790566	0.0	macromolecule metabolic process
GO:0006810	16515	4702	3	1	4792	1	1	false	0.9812186978288634	0.9953345452790566	1.9528703698435357E-193	transport
GO:0005886	16515	5537	3	1	6400	2	2	false	0.9818353942035054	0.9953345452790566	0.0	plasma membrane
GO:0043436	16515	1006	3	1	1019	1	1	false	0.9872423945044301	0.9953345452790566	5.264971687837605E-30	oxoacid metabolic process
GO:0009987	16515	12841	3	1	13878	3	1	false	0.9995839053749309	0.9995839053749309	0.0	cellular process
GO:0000000	16515	14589	3	3	0	0	0	true	1.0	1.0	1.0	Gene Ontology
