## Supplementary File S3 for "PIGNON: A protein-protein interaction-guided functional enrichment analysis for quantitative proteomics": table-mcl2_cluster1025-Parent-Child-Union-Benjamini-Hochberg.txt

ID	Pop.total	Pop.term	Study.total	Study.term	Pop.family	Study.family	nparents	is.trivial	p	p.adjusted	p.min	name
GO:0070571	16515	11	3	1	1552	1	4	false	0.0070876288659808785	0.5593442263110557	3.2867922040720203E-28	negative regulation of neuron projection regeneration
GO:0097035	16515	33	3	1	4641	1	2	false	0.007110536522296816	0.5593442263110557	9.773018861123173E-85	regulation of membrane lipid distribution
GO:1990459	16515	10	3	1	1183	1	1	false	0.008453085376160198	0.5593442263110557	7.022311061438066E-25	transferrin receptor binding
GO:0031102	16515	46	3	1	2710	1	3	false	0.016974169741676592	0.5593442263110557	9.790022580324783E-101	neuron projection regeneration
GO:0070570	16515	22	3	1	1074	1	3	false	0.020484171322161838	0.5593442263110557	2.902095715578438E-46	regulation of neuron projection regeneration
GO:0048679	16515	19	3	1	903	1	4	false	0.021040974529353253	0.5593442263110557	1.0229081400013655E-39	regulation of axon regeneration
GO:0048681	16515	10	3	1	331	1	5	false	0.030211480362534363	0.5593442263110557	2.636933876605239E-19	negative regulation of axon regeneration
GO:0005667	16515	358	3	1	10975	1	2	false	0.0326195899772848	0.5593442263110557	0.0	transcription factor complex
GO:0015748	16515	82	3	1	2495	1	1	false	0.032865731462917006	0.5593442263110557	5.031686864014243E-156	organophosphate ester transport
GO:0031099	16515	160	3	1	4812	1	1	false	0.033250207813805215	0.5593442263110557	4.594795557535015E-304	regeneration
GO:1903035	16515	75	3	1	1851	1	3	false	0.04051863857374417	0.5593442263110557	9.980111061086354E-136	negative regulation of response to wounding
GO:0015026	16515	38	3	1	850	1	1	false	0.044705882352957076	0.5593442263110557	5.823582243008797E-67	coreceptor activity
GO:0006384	16515	12	3	1	267	1	2	false	0.044943820224716324	0.5593442263110557	4.689546121376077E-21	transcription initiation from RNA polymerase III promoter
GO:0017121	16515	9	3	1	195	1	2	false	0.04615384615384848	0.5593442263110557	1.0735441895451045E-15	plasma membrane phospholipid scrambling
GO:0051606	16515	176	3	1	7281	2	1	false	0.047763937751297385	0.5593442263110557	0.0	detection of stimulus
GO:0006383	16515	54	3	1	2161	2	1	false	0.04936372049981703	0.5593442263110557	3.8190087161515313E-109	transcription by RNA polymerase III
GO:0090576	16515	11	3	1	208	1	1	false	0.05288461538461681	0.5593442263110557	1.6568342422007255E-18	RNA polymerase III transcription factor complex
GO:0016048	16515	17	3	1	308	1	3	false	0.0551948051948016	0.5593442263110557	2.760525867179504E-28	detection of temperature stimulus
GO:0140296	16515	37	3	1	635	1	1	false	0.05826771653542729	0.5593442263110557	7.954125225493833E-61	general transcription initiation factor binding
GO:0005319	16515	77	3	1	1260	1	2	false	0.0611111111111376	0.5593442263110557	2.9037964107714444E-125	lipid transporter activity
GO:0044798	16515	208	3	1	3395	1	2	false	0.06126656848314314	0.5593442263110557	0.0	nuclear transcription factor complex
GO:0080135	16515	675	3	1	8569	1	3	false	0.07877231882385485	0.5593442263110557	0.0	regulation of cellular response to stress
GO:0031103	16515	40	3	1	503	1	3	false	0.07952286282307917	0.5593442263110557	3.4732770083301973E-60	axon regeneration
GO:0009581	16515	103	3	1	2495	2	2	false	0.08087674948913276	0.5593442263110557	1.0583984772080447E-185	detection of external stimulus
GO:0001025	16515	3	3	1	37	1	1	false	0.08108108108108097	0.5593442263110557	1.287001287001289E-4	RNA polymerase III general transcription initiation factor binding
GO:0007009	16515	177	3	1	2081	1	2	false	0.08505526189328502	0.5593442263110557	3.6050457438791897E-262	plasma membrane organization
GO:1903034	16515	142	3	1	1658	1	2	false	0.08564535585039845	0.5593442263110557	8.909184640990416E-210	regulation of response to wounding
GO:0070897	16515	38	3	1	439	1	2	false	0.08656036446468415	0.5593442263110557	1.0496090218293004E-55	transcription preinitiation complex assembly
GO:0031345	16515	157	3	1	1798	1	3	false	0.08731924360408617	0.5593442263110557	1.3031687171824176E-230	negative regulation of cell projection organization
GO:0009582	16515	106	3	1	1163	1	2	false	0.0911435941530432	0.5593442263110557	1.7857066753533737E-153	detection of abiotic stimulus
GO:0071772	16515	148	3	1	1598	1	2	false	0.09261576971212929	0.5593442263110557	2.138030795342677E-213	response to BMP
GO:0030509	16515	136	3	1	1424	1	3	false	0.09550561797752735	0.5593442263110557	3.793407240085289E-194	BMP signaling pathway
GO:0034204	16515	28	3	1	280	1	2	false	0.09999999999999101	0.5593442263110557	3.7171444046472305E-39	lipid translocation
GO:0051961	16515	271	3	1	2625	1	4	false	0.10323809523812395	0.5593442263110557	0.0	negative regulation of nervous system development
GO:0045596	16515	593	3	1	5689	1	4	false	0.10423624538581006	0.5593442263110557	0.0	negative regulation of cell differentiation
GO:0051093	16515	798	3	1	7314	1	3	false	0.10910582444627066	0.5593442263110557	0.0	negative regulation of developmental process
GO:0048678	16515	66	3	1	602	1	1	false	0.10963455149501251	0.5593442263110557	7.750702815430719E-90	response to axon injury
GO:0071773	16515	148	3	1	1348	1	3	false	0.10979228486653823	0.5593442263110557	7.1362287997864515E-202	cellular response to BMP stimulus
GO:0006869	16515	277	3	1	2518	1	2	false	0.11000794281174245	0.5593442263110557	0.0	lipid transport
GO:0098661	16515	106	3	1	950	1	3	false	0.11157894736840467	0.5593442263110557	1.1598989177906808E-143	inorganic anion transmembrane transport
GO:0071840	16515	6683	3	3	13878	3	1	false	0.11164329395775294	0.5593442263110557	0.0	cellular component organization or biogenesis
GO:0010876	16515	314	3	1	2808	1	1	false	0.11182336182332525	0.5593442263110557	0.0	lipid localization
GO:0009605	16515	2447	3	2	7281	2	1	false	0.11291925695481407	0.5593442263110557	0.0	response to external stimulus
GO:0009612	16515	194	3	1	2959	2	2	false	0.12684762523038948	0.5913767760900377	3.39693344311477E-310	response to mechanical stimulus
GO:0016043	16515	6509	3	3	12854	3	2	false	0.12981626285932926	0.5913767760900377	0.0	cellular component organization
GO:0051241	16515	1010	3	1	7773	1	3	false	0.12993696127577806	0.5913767760900377	0.0	negative regulation of multicellular organismal process
GO:0010721	16515	285	3	1	2105	1	3	false	0.1353919239904658	0.5913767760900377	0.0	negative regulation of cell development
GO:0015711	16515	355	3	1	2603	1	2	false	0.1363810987320495	0.5913767760900377	0.0	organic anion transport
GO:0010977	16515	134	3	1	975	1	4	false	0.13743589743594742	0.5913767760900377	8.645481021079112E-169	negative regulation of neuron projection development
GO:0050982	16515	37	3	1	262	1	3	false	0.1412213740457897	0.5913767760900377	6.6179621911123995E-46	detection of mechanical stimulus
GO:0031225	16515	131	3	1	908	1	1	false	0.1442731277533127	0.5913767760900377	5.033812529451922E-162	anchored component of membrane
GO:0015914	16515	68	3	1	471	1	3	false	0.14437367303606552	0.5913767760900377	6.882148611013762E-84	phospholipid transport
GO:0045665	16515	197	3	1	1276	1	3	false	0.15438871473359278	0.6147186147186132	1.2151284064641819E-237	negative regulation of neuron differentiation
GO:0140303	16515	12	3	1	77	1	1	false	0.15584415584415545	0.6147186147186132	2.7211418180008812E-14	intramembrane lipid transporter activity
GO:0031224	16515	908	3	1	10934	2	2	false	0.15919813970476054	0.6165309774020726	0.0	intrinsic component of membrane
GO:0070898	16515	7	3	1	43	1	2	false	0.16279069767441756	0.6191860465116239	3.10326608204033E-8	RNA polymerase III preinitiation complex assembly
GO:0009611	16515	602	3	1	3575	1	1	false	0.168391608391323	0.621523355179428	0.0	response to wounding
GO:0050768	16515	252	3	1	1489	1	4	false	0.16924110141036067	0.621523355179428	3.417637828274547E-293	negative regulation of neurogenesis
GO:0071824	16515	302	3	1	1711	1	1	false	0.17650496785509426	0.6252713183990439	0.0	protein-DNA complex subunit organization
GO:0032102	16515	305	3	1	3240	2	3	false	0.1794363829712925	0.6252713183990439	0.0	negative regulation of response to external stimulus
GO:0017128	16515	7	3	1	39	1	3	false	0.17948717948717874	0.6252713183990439	6.501554489170527E-8	phospholipid scramblase activity
GO:0045595	16515	1604	3	1	8813	1	3	false	0.18200385793774987	0.6252713183990439	0.0	regulation of cell differentiation
GO:0006352	16515	233	3	1	2371	2	2	false	0.1869217887732188	0.6276733322920367	0.0	DNA-templated transcription, initiation
GO:0009059	16515	3643	3	2	8388	2	2	false	0.18859668200324106	0.6276733322920367	0.0	macromolecule biosynthetic process
GO:0009266	16515	220	3	1	1117	1	1	false	0.19695613249769037	0.6283708543202792	6.843214967461627E-240	response to temperature stimulus
GO:0034645	16515	3359	3	2	7536	2	3	false	0.19863992803618946	0.6283708543202792	0.0	cellular macromolecule biosynthetic process
GO:0060089	16515	856	3	1	11969	3	1	false	0.19959101320738645	0.6283708543202792	0.0	molecular transducer activity
GO:0010256	16515	473	3	1	6509	3	1	false	0.20257620860373782	0.6283708543202792	0.0	endomembrane system organization
GO:0008134	16515	635	3	1	5904	2	1	false	0.20355675562487915	0.6283708543202792	0.0	transcription factor binding
GO:0051129	16515	622	3	1	8126	3	3	false	0.2125287095919113	0.639741518578181	0.0	negative regulation of cellular component organization
GO:0098656	16515	264	3	1	1238	1	2	false	0.21324717285939365	0.639741518578181	8.504692971374818E-278	anion transmembrane transport
GO:0070848	16515	649	3	1	2958	1	1	false	0.21940500338104577	0.6445066285597338	0.0	response to growth factor
GO:0031344	16515	627	3	1	2838	1	2	false	0.2209302325578225	0.6445066285597338	0.0	regulation of cell projection organization
GO:0090304	16515	3833	3	2	8019	2	2	false	0.2284431048964872	0.6445066285597338	0.0	nucleic acid metabolic process
GO:0010467	16515	3646	3	2	7606	2	1	false	0.22975165977491652	0.6445066285597338	0.0	gene expression
GO:0050793	16515	2287	3	1	9945	1	2	false	0.22996480643445902	0.6445066285597338	0.0	regulation of developmental process
GO:0006351	16515	2161	3	2	4421	2	3	false	0.23887226841042355	0.6507926716334784	0.0	transcription, DNA-templated
GO:0080134	16515	1277	3	1	5300	1	2	false	0.24094339622574185	0.6507926716334784	0.0	regulation of response to stress
GO:0006139	16515	4384	3	2	8848	2	5	false	0.24547138607482588	0.6507926716334784	0.0	nucleobase-containing compound metabolic process
GO:0005215	16515	1093	3	1	11969	3	1	false	0.24972054429638962	0.6507926716334784	0.0	transporter activity
GO:0071363	16515	620	3	1	2444	1	2	false	0.25368248772489893	0.6507926716334784	0.0	cellular response to growth factor stimulus
GO:0065004	16515	263	3	1	1030	1	2	false	0.25533980582518234	0.6507926716334784	2.5660262261842738E-253	protein-DNA complex assembly
GO:0009058	16515	4757	3	2	9406	2	1	false	0.2557473975415584	0.6507926716334784	0.0	biosynthetic process
GO:0032774	16515	2371	3	2	4657	2	3	false	0.2591556552721162	0.6507926716334784	0.0	RNA biosynthetic process
GO:0046483	16515	4528	3	2	8863	2	1	false	0.2609783119283883	0.6507926716334784	0.0	heterocycle metabolic process
GO:0006725	16515	4570	3	2	8863	2	1	false	0.2658427758868606	0.6507926716334784	0.0	cellular aromatic compound metabolic process
GO:0044249	16515	4600	3	2	8896	2	2	false	0.26735020078451593	0.6507926716334784	0.0	cellular biosynthetic process
GO:1901576	16515	4681	3	2	9027	2	2	false	0.2688720896889488	0.6507926716334784	0.0	organic substance biosynthetic process
GO:0051239	16515	2782	3	1	10089	1	2	false	0.27574586182970434	0.6513223140495757	0.0	regulation of multicellular organismal process
GO:1901360	16515	4777	3	2	8995	2	1	false	0.28201064930711245	0.6513223140495757	0.0	organic cyclic compound metabolic process
GO:0009628	16515	1117	3	1	7281	2	1	false	0.2833082794128804	0.6513223140495757	0.0	response to abiotic stimulus
GO:0018130	16515	3081	3	2	5741	2	2	false	0.2879671681239359	0.6513223140495757	0.0	heterocycle biosynthetic process
GO:0019438	16515	3096	3	2	5759	2	2	false	0.2889634183881696	0.6513223140495757	0.0	aromatic compound biosynthetic process
GO:0033554	16515	1926	3	1	6548	1	2	false	0.294135613927245	0.6513223140495757	0.0	cellular response to stress
GO:0055085	16515	1399	3	1	4702	1	1	false	0.29753296469712665	0.6513223140495757	0.0	transmembrane transport
GO:0051960	16515	821	3	1	2749	1	2	false	0.2986540560206376	0.6513223140495757	0.0	regulation of nervous system development
GO:1901362	16515	3230	3	2	5889	2	2	false	0.3007884887628265	0.6513223140495757	0.0	organic cyclic compound biosynthetic process
GO:0006811	16515	1419	3	1	4702	1	1	false	0.30178647384175245	0.6513223140495757	0.0	ion transport
GO:0034641	16515	5039	3	2	9147	2	2	false	0.30345384546731813	0.6513223140495757	0.0	cellular nitrogen compound metabolic process
GO:0015698	16515	148	3	1	484	1	1	false	0.305785123966937	0.6513223140495757	9.745884648170868E-129	inorganic anion transport
GO:0048585	16515	1457	3	1	8481	2	3	false	0.31409454651859986	0.6623974099847699	0.0	negative regulation of response to stimulus
GO:0007178	16515	304	3	1	947	1	1	false	0.321013727560695	0.6703521957885101	2.6692498831821777E-257	transmembrane receptor protein serine/threonine kinase signaling pathway
GO:0061588	16515	3	3	1	9	1	1	false	0.3333333333333331	0.6794906705125554	0.011904761904761887	calcium activated phospholipid scrambling
GO:0060284	16515	839	3	1	2508	1	2	false	0.33452950558254696	0.6794906705125554	0.0	regulation of cell development
GO:0032101	16515	863	3	1	4678	2	2	false	0.33496018968928787	0.6794906705125554	0.0	regulation of response to external stimulus
GO:0006820	16515	484	3	1	1419	1	1	false	0.3410852713180359	0.6853883282145439	0.0	anion transport
GO:2000026	16515	1794	3	1	5196	1	3	false	0.345265588914855	0.6873043966248983	0.0	regulation of multicellular organismal development
GO:0005548	16515	37	3	1	104	1	2	false	0.3557692307692218	0.7016559829059652	4.874051359099081E-29	phospholipid transporter activity
GO:0005102	16515	1183	3	1	5904	2	1	false	0.360623209823149	0.704199832425041	0.0	signaling receptor binding
GO:0007167	16515	947	3	1	2604	1	1	false	0.3636712749612888	0.704199832425041	0.0	enzyme linked receptor protein signaling pathway
GO:0009719	16515	1513	3	1	7281	2	1	false	0.3724435569900354	0.7079911929883711	0.0	response to endogenous stimulus
GO:0034654	16515	3033	3	2	4963	2	5	false	0.3734225773736057	0.7079911929883711	0.0	nucleobase-containing compound biosynthetic process
GO:0030182	16515	1250	3	1	3328	1	2	false	0.37560096153843164	0.7079911929883711	0.0	neuron differentiation
GO:0048468	16515	1897	3	1	5006	1	3	false	0.3789452656821435	0.7080293121955838	0.0	cell development
GO:0022008	16515	1450	3	1	3721	1	2	false	0.3896801934959465	0.7217554888229271	0.0	neurogenesis
GO:0044271	16515	3707	3	2	5830	2	2	false	0.4042642998397553	0.7370242214532814	0.0	cellular nitrogen compound biosynthetic process
GO:0010975	16515	467	3	1	1149	1	3	false	0.40644038294169643	0.7370242214532814	0.0	regulation of neuron projection development
GO:0005515	16515	5904	3	2	9221	2	1	false	0.40993045912445397	0.7370242214532814	0.0	protein binding
GO:0045332	16515	28	3	1	68	1	2	false	0.4117647058823497	0.7370242214532814	1.0030624795337558E-19	phospholipid translocation
GO:0120035	16515	617	3	1	1447	1	2	false	0.4263994471319837	0.7568590186592711	0.0	regulation of plasma membrane bounded cell projection organization
GO:0045664	16515	602	3	1	1345	1	2	false	0.4475836431225906	0.7878951734306759	0.0	regulation of neuron differentiation
GO:0000126	16515	5	3	1	11	1	1	false	0.45454545454545536	0.7888492462315907	0.002164502164502161	transcription factor TFIIIB complex
GO:0070887	16515	2939	3	1	6418	1	2	false	0.4579308195697249	0.7888492462315907	0.0	cellular response to chemical stimulus
GO:0005634	16515	3375	3	1	7335	1	1	false	0.46012269938630634	0.7888492462315907	0.0	nucleus
GO:0050767	16515	737	3	1	1592	1	4	false	0.4629396984927175	0.7888492462315907	0.0	regulation of neurogenesis
GO:0007399	16515	1971	3	1	4127	1	1	false	0.4775866246659873	0.8016136706323425	0.0	nervous system development
GO:0033036	16515	2808	3	1	5875	1	1	false	0.47795744680895536	0.8016136706323425	0.0	macromolecule localization
GO:0065003	16515	1426	3	1	2900	1	2	false	0.49172413793162234	0.8182596982768403	0.0	protein-containing complex assembly
GO:0048666	16515	1027	3	1	1990	1	2	false	0.5160804020101041	0.8459816708619899	0.0	neuron development
GO:0044260	16515	6589	3	2	9167	2	2	false	0.516613812783276	0.8459816708619899	0.0	cellular macromolecule metabolic process
GO:0061564	16515	477	3	1	915	1	1	false	0.5213114754098666	0.8459816708619899	3.141381716105017E-274	axon development
GO:0051128	16515	2242	3	1	10141	3	2	false	0.52746114952122	0.8459816708619899	0.0	regulation of cellular component organization
GO:0071702	16515	2495	3	1	4702	1	1	false	0.5306252658462377	0.8459816708619899	0.0	organic substance transport
GO:0030030	16515	1456	3	1	6509	3	1	false	0.5322138211056651	0.8459816708619899	0.0	cell projection organization
GO:0050896	16515	7281	3	2	13878	3	1	false	0.5369377066449057	0.8471683815952956	0.0	response to stimulus
GO:0003674	16515	11969	3	3	14589	3	1	false	0.5521759367843886	0.8648049598167262	0.0	molecular_function
GO:0007166	16515	2604	3	1	4610	1	1	false	0.5648590021697816	0.8782114413296604	0.0	cell surface receptor signaling pathway
GO:0031175	16515	915	3	1	1533	1	2	false	0.5968688845399999	0.9180959391479432	0.0	neuron projection development
GO:0043933	16515	1711	3	1	6509	3	1	false	0.5995332032288585	0.9180959391479432	0.0	protein-containing complex subunit organization
GO:0065008	16515	3583	3	1	9584	2	1	false	0.6079634271676224	0.9180959391479432	0.0	regulation of biological quality
GO:0048869	16515	3513	3	1	13027	3	2	false	0.6104894129143742	0.9180959391479432	0.0	cellular developmental process
GO:0048583	16515	3777	3	1	9953	2	2	false	0.6149830247115128	0.9180959391479432	0.0	regulation of response to stimulus
GO:0034220	16515	1054	3	1	1710	1	2	false	0.6163742690054267	0.9180959391479432	0.0	ion transmembrane transport
GO:0006357	16515	1292	3	1	2065	1	2	false	0.6256658595646695	0.9253318054409635	0.0	regulation of transcription by RNA polymerase II
GO:0032991	16515	4639	3	1	11845	2	1	false	0.6299207126241301	0.9253318054409635	0.0	protein-containing complex
GO:0061024	16515	1951	3	1	6509	3	1	false	0.6566836850507172	0.936432409083272	0.0	membrane organization
GO:0019219	16515	2640	3	1	6350	2	4	false	0.6586878955450326	0.936432409083272	0.0	regulation of nucleobase-containing compound metabolic process
GO:0031323	16515	4758	3	1	11275	2	3	false	0.6659325087964487	0.936432409083272	0.0	regulation of cellular metabolic process
GO:0019222	16515	5105	3	1	11880	2	2	false	0.6747942851431983	0.936432409083272	0.0	regulation of metabolic process
GO:0009889	16515	2875	3	1	6647	2	2	false	0.6780101359163686	0.936432409083272	0.0	regulation of biosynthetic process
GO:0031326	16515	2783	3	1	6367	2	3	false	0.6831794635377593	0.936432409083272	0.0	regulation of cellular biosynthetic process
GO:0048523	16515	4164	3	1	12864	3	3	false	0.6906991022846116	0.936432409083272	0.0	negative regulation of cellular process
GO:0007275	16515	4343	3	1	6284	1	2	false	0.6911203055396322	0.936432409083272	0.0	multicellular organism development
GO:0034622	16515	991	3	1	1426	1	1	false	0.6949509116407051	0.936432409083272	0.0	cellular protein-containing complex assembly
GO:0051252	16515	2375	3	1	5290	2	3	false	0.6964020271057917	0.936432409083272	0.0	regulation of RNA metabolic process
GO:0006821	16515	105	3	1	148	1	1	false	0.7094594594594525	0.936432409083272	2.5557351776973867E-38	chloride transport
GO:0048519	16515	4686	3	1	13878	3	2	false	0.7094629446470648	0.936432409083272	0.0	negative regulation of biological process
GO:0071310	16515	2428	3	1	3396	1	2	false	0.7149587750292418	0.936432409083272	0.0	cellular response to organic substance
GO:0043170	16515	7606	3	2	8995	2	1	false	0.7149925038066675	0.936432409083272	0.0	macromolecule metabolic process
GO:0010468	16515	2644	3	1	5456	2	2	false	0.7344128580688892	0.936432409083272	0.0	regulation of gene expression
GO:0010556	16515	2677	3	1	5514	2	3	false	0.7353262881621496	0.936432409083272	0.0	regulation of macromolecule biosynthetic process
GO:0007165	16515	4610	3	1	12851	3	5	false	0.736323000312838	0.936432409083272	0.0	signal transduction
GO:0016070	16515	3298	3	2	3833	2	1	false	0.7402957886316749	0.936432409083272	0.0	RNA metabolic process
GO:0006950	16515	3575	3	1	7281	2	1	false	0.7409573841884717	0.936432409083272	0.0	response to stress
GO:0023052	16515	5095	3	1	13878	3	1	false	0.746549279549942	0.936432409083272	0.0	signaling
GO:0008152	16515	9406	3	2	13878	3	1	false	0.7554272586716739	0.936432409083272	0.0	metabolic process
GO:0044237	16515	8863	3	2	13059	3	2	false	0.7566404482605247	0.936432409083272	0.0	cellular metabolic process
GO:0051171	16515	4412	3	1	8635	2	2	false	0.7608530071714643	0.936432409083272	0.0	regulation of nitrogen compound metabolic process
GO:0032502	16515	5265	3	1	13878	3	1	false	0.7609849240888042	0.936432409083272	0.0	developmental process
GO:0080090	16515	4581	3	1	8908	2	2	false	0.7640816350638184	0.936432409083272	0.0	regulation of primary metabolic process
GO:0065007	16515	9584	3	2	13878	3	1	false	0.7720556775335542	0.936432409083272	0.0	biological regulation
GO:0010033	16515	2958	3	1	3829	1	1	false	0.7725254635656792	0.936432409083272	0.0	response to organic substance
GO:0042221	16515	3829	3	1	7281	2	1	false	0.7752532936077461	0.936432409083272	0.0	response to chemical
GO:0098660	16515	820	3	1	1054	1	1	false	0.7779886148008863	0.936432409083272	1.5108267658204105E-241	inorganic ion transmembrane transport
GO:0007154	16515	5113	3	1	12841	3	1	false	0.7820596415246779	0.936432409083272	0.0	cell communication
GO:0022607	16515	2668	3	1	6683	3	2	false	0.7832232637594164	0.936432409083272	0.0	cellular component assembly
GO:0006807	16515	8339	3	2	9406	2	1	false	0.7859810771650153	0.936432409083272	0.0	nitrogen compound metabolic process
GO:0009987	16515	12841	3	3	13878	3	1	false	0.7921516040267216	0.936432409083272	0.0	cellular process
GO:0051179	16515	5875	3	1	13878	3	1	false	0.808261700330652	0.936432409083272	0.0	localization
GO:0043227	16515	7507	3	1	9283	1	1	false	0.808682537973074	0.936432409083272	0.0	membrane-bounded organelle
GO:0043231	16515	7335	3	1	9029	1	2	false	0.812382323626683	0.936432409083272	0.0	intracellular membrane-bounded organelle
GO:0051234	16515	4792	3	1	5875	1	1	false	0.8156595744665065	0.936432409083272	0.0	establishment of localization
GO:0044085	16515	2890	3	1	6683	3	1	false	0.817238147445301	0.936432409083272	0.0	cellular component biogenesis
GO:0032501	16515	6028	3	1	13878	3	1	false	0.8190509873980014	0.936432409083272	0.0	multicellular organismal process
GO:0016020	16515	6329	3	1	10934	2	1	false	0.8226437359952804	0.936432409083272	0.0	membrane
GO:0060255	16515	4602	3	1	7947	2	2	false	0.8228624567333991	0.936432409083272	0.0	regulation of macromolecule metabolic process
GO:0006355	16515	1873	3	1	3216	2	4	false	0.8256863040920847	0.936432409083272	0.0	regulation of transcription, DNA-templated
GO:0071495	16515	1268	3	1	1513	1	1	false	0.8380700594853455	0.936432409083272	3.6313787365830666E-290	cellular response to endogenous stimulus
GO:0051716	16515	5952	3	1	13037	3	2	false	0.8395267692835545	0.936432409083272	0.0	cellular response to stimulus
GO:0043229	16515	9004	3	1	10673	1	2	false	0.8436240981907518	0.936432409083272	0.0	intracellular organelle
GO:1902476	16515	97	3	1	114	1	2	false	0.8508771929824794	0.936432409083272	1.3451445563738157E-20	chloride transmembrane transport
GO:0110165	16515	10934	3	2	11845	2	1	false	0.8520889902826382	0.936432409083272	0.0	cellular anatomical entity
GO:0044238	16515	8708	3	2	9406	2	1	false	0.8570836107254336	0.936432409083272	0.0	primary metabolic process
GO:0048731	16515	4127	3	1	4812	1	2	false	0.8576475477984249	0.936432409083272	0.0	system development
GO:0008150	16515	13878	3	3	14589	3	1	false	0.8607945342954457	0.936432409083272	0.0	biological_process
GO:2000112	16515	2359	3	1	3737	2	3	false	0.8640894429714974	0.936432409083272	0.0	regulation of cellular macromolecule biosynthetic process
GO:0005488	16515	9221	3	2	11969	3	1	false	0.8660900684948571	0.936432409083272	0.0	binding
GO:2001141	16515	2128	3	1	3182	2	4	false	0.8903508832590206	0.9578017077483403	0.0	regulation of RNA biosynthetic process
GO:0005575	16515	11845	3	2	14589	3	1	false	0.9071973142816022	0.9643140858815133	0.0	cellular_component
GO:0006366	16515	1511	3	1	2161	2	1	false	0.909624745059376	0.9643140858815133	0.0	transcription by RNA polymerase II
GO:0048856	16515	4812	3	1	5265	1	1	false	0.9139601139625344	0.9643140858815133	0.0	anatomical structure development
GO:0071704	16515	8995	3	2	9406	2	1	false	0.9145138279251911	0.9643140858815133	0.0	organic substance metabolic process
GO:0030154	16515	3328	3	1	3513	1	1	false	0.9473384571602879	0.9867666002799442	6.4067112836E-314	cell differentiation
GO:0050794	16515	8239	3	1	12995	3	2	false	0.9509969671442356	0.9867666002799442	0.0	regulation of cellular process
GO:0048699	16515	1380	3	1	1450	1	1	false	0.9517241379311188	0.9867666002799442	3.2946673344839256E-121	generation of neurons
GO:0050789	16515	8917	3	1	13878	3	2	false	0.9543376509749695	0.9867666002799442	0.0	regulation of biological process
GO:0043226	16515	9283	3	1	10934	2	1	false	0.9772116647640889	0.9929906542054951	0.0	organelle
GO:0006810	16515	4702	3	1	4792	1	1	false	0.9812186978288634	0.9929906542054951	1.9528703698435357E-193	transport
GO:0120036	16515	1437	3	1	1456	1	1	false	0.9869505494513129	0.9929906542054951	1.0870553178834464E-43	plasma membrane bounded cell projection organization
GO:0005622	16515	10525	3	1	11845	2	1	false	0.9875896147787252	0.9929906542054951	0.0	intracellular
GO:0097659	16515	2359	3	2	2371	2	1	false	0.9899011793333216	0.9929906542054951	1.5605119001577283E-32	nucleic acid-templated transcription
GO:1903506	16515	2128	3	1	2359	2	2	false	0.9904485771037542	0.9929906542054951	0.0	regulation of nucleic acid-templated transcription
GO:0038023	16515	850	3	1	856	1	1	false	0.9929906542054951	0.9929906542054951	1.862586969397614E-15	signaling receptor activity
GO:0000000	16515	14589	3	3	0	0	0	true	1.0	1.0	1.0	Gene Ontology
GO:0001156	16515	3	3	1	3	1	1	true	1.0	1.0	1.0	TFIIIC-class transcription factor complex binding
GO:0061590	16515	3	3	1	3	1	1	true	1.0	1.0	1.0	calcium activated phosphatidylcholine scrambling
GO:0061591	16515	3	3	1	3	1	1	true	1.0	1.0	1.0	calcium activated galactosylceramide scrambling
