## Supplementary File S3 for "PIGNON: A protein-protein interaction-guided functional enrichment analysis for quantitative proteomics": table-mcl2_cluster1026-Parent-Child-Union-Benjamini-Hochberg.txt

ID	Pop.total	Pop.term	Study.total	Study.term	Pop.family	Study.family	nparents	is.trivial	p	p.adjusted	p.min	name
GO:0042043	16515	14	3	1	1183	1	1	false	0.011834319526624266	0.4168774185810868	8.956885071962538E-33	neurexin family protein binding
GO:0140029	16515	848	3	2	12841	3	2	false	0.01249473212012678	0.4168774185810868	0.0	exocytic process
GO:0004771	16515	4	3	1	299	1	2	false	0.01337792642140507	0.4168774185810868	3.0639073533730676E-9	sterol esterase activity
GO:0003008	16515	1482	3	3	6028	3	1	false	0.01483752333960085	0.4168774185810868	0.0	system process
GO:0097090	16515	11	3	1	2190	3	2	false	0.014999750197233104	0.4168774185810868	7.36537505868335E-30	presynaptic membrane organization
GO:0050878	16515	455	3	2	3583	2	1	false	0.01609514374988417	0.4168774185810868	0.0	regulation of body fluid levels
GO:0099172	16515	38	3	1	6509	3	2	false	0.01741482099667378	0.4168774185810868	7.11171202339065E-101	presynapse organization
GO:0006706	16515	20	3	1	1033	1	3	false	0.019361084220721695	0.4168774185810868	1.529345215558734E-42	steroid catabolic process
GO:0007158	16515	15	3	1	745	1	1	false	0.020134228187912495	0.4168774185810868	1.2467110879536091E-31	neuron cell-cell adhesion
GO:0099068	16515	30	3	1	2737	2	3	false	0.021805633008278334	0.4168774185810868	2.3696776202541994E-71	postsynapse assembly
GO:0022610	16515	1260	3	2	13878	3	1	false	0.023217718260317943	0.4168774185810868	0.0	biological adhesion
GO:0050892	16515	37	3	1	4714	3	2	false	0.023367465353374667	0.4168774185810868	1.9268111135770046E-93	intestinal absorption
GO:1901616	16515	55	3	1	2252	1	2	false	0.024422735346360677	0.4168774185810868	1.002623390186953E-111	organic hydroxy compound catabolic process
GO:0099054	16515	35	3	1	2671	2	3	false	0.026040549275962433	0.4168774185810868	1.5059500216300934E-80	presynapse assembly
GO:0061024	16515	1951	3	3	6509	3	1	false	0.02690054614692362	0.4168774185810868	0.0	membrane organization
GO:0016050	16515	1460	3	3	4814	3	1	false	0.027855958411188333	0.4168774185810868	0.0	vesicle organization
GO:0005793	16515	120	3	1	8452	2	2	false	0.028195723987063718	0.4168774185810868	9.09653055930392E-273	endoplasmic reticulum-Golgi intermediate compartment
GO:0032941	16515	68	3	1	6537	3	2	false	0.030888152468507433	0.4168774185810868	1.2606269032714877E-163	secretion by tissue
GO:0046903	16515	1477	3	3	4702	3	1	false	0.030951958840941308	0.4168774185810868	0.0	secretion
GO:0140352	16515	1405	3	2	13247	3	2	false	0.03134416681060803	0.4168774185810868	0.0	export from cell
GO:0036465	16515	66	3	1	4702	3	2	false	0.04153013847937074	0.42492877492863596	3.666634936011638E-150	synaptic vesicle recycling
GO:0048208	16515	64	3	1	1435	1	4	false	0.044599303135889376	0.42492877492863596	4.8331488906094367E-113	COPII vesicle coating
GO:0016127	16515	10	3	1	204	1	3	false	0.04901960784313711	0.42492877492863596	3.637342771118487E-17	sterol catabolic process
GO:0097708	16515	2016	3	2	9006	2	2	false	0.05008987160541843	0.42492877492863596	0.0	intracellular vesicle
GO:0030141	16515	775	3	2	3456	2	2	false	0.05023667390247357	0.42492877492863596	0.0	secretory granule
GO:0001941	16515	35	3	1	2026	3	2	false	0.05096081853777699	0.42492877492863596	2.5711471815502635E-76	postsynaptic membrane organization
GO:0005507	16515	52	3	1	976	1	1	false	0.05327868852460229	0.42492877492863596	1.1375067421467176E-87	copper ion binding
GO:0008202	16515	290	3	1	5424	1	2	false	0.05346607669618323	0.42492877492863596	0.0	steroid metabolic process
GO:0007586	16515	110	3	1	6028	3	1	false	0.05376037010687132	0.42492877492863596	6.552652044774643E-238	digestion
GO:0006707	16515	10	3	1	175	1	3	false	0.05714285714285962	0.42492877492863596	1.7503931640587744E-16	cholesterol catabolic process
GO:0098856	16515	17	3	1	295	1	2	false	0.05762711864406476	0.42492877492863596	5.863435488790321E-28	intestinal lipid absorption
GO:0140238	16515	56	3	1	969	1	3	false	0.0577915376676727	0.42492877492863596	2.0965993287900018E-92	presynaptic endocytosis
GO:0006888	16515	196	3	1	6555	2	3	false	0.05891204374516263	0.42492877492863596	0.0	endoplasmic reticulum to Golgi vesicle-mediated transport
GO:0097105	16515	10	3	1	153	1	3	false	0.06535947712417949	0.42492877492863596	6.971257730530374E-16	presynaptic membrane assembly
GO:0005788	16515	279	3	1	4185	1	2	false	0.0666666666665918	0.42492877492863596	0.0	endoplasmic reticulum lumen
GO:0007416	16515	148	3	1	2187	1	3	false	0.06767261088244848	0.42492877492863596	2.091315161442376E-234	synapse assembly
GO:1901681	16515	213	3	1	9221	3	1	false	0.06771708627803809	0.42492877492863596	0.0	sulfur compound binding
GO:0044242	16515	183	3	1	2688	1	3	false	0.06808035714276779	0.42492877492863596	1.7834230815785034E-289	cellular lipid catabolic process
GO:0033116	16515	67	3	1	1906	2	2	false	0.06908643240160987	0.42492877492863596	2.0112641133126815E-125	endoplasmic reticulum-Golgi intermediate compartment membrane
GO:0046164	16515	45	3	1	631	1	3	false	0.07131537242471844	0.42492877492863596	5.949485126184325E-70	alcohol catabolic process
GO:0030246	16515	225	3	1	9221	3	1	false	0.07143835753658775	0.42492877492863596	0.0	carbohydrate binding
GO:0099173	16515	160	3	1	6509	3	2	false	0.07195695380221825	0.42492877492863596	0.0	postsynapse organization
GO:0097104	16515	12	3	1	166	1	3	false	0.0722891566265102	0.42492877492863596	1.643775283547913E-18	postsynaptic membrane assembly
GO:0043235	16515	336	3	1	4639	1	1	false	0.07242940288843032	0.42492877492863596	0.0	receptor complex
GO:0031982	16515	2029	3	2	7507	2	1	false	0.07302558113344068	0.42492877492863596	0.0	vesicle
GO:0051179	16515	5875	3	3	13878	3	1	false	0.0758429210645628	0.42492877492863596	0.0	localization
GO:0015850	16515	190	3	1	2495	1	1	false	0.07615230460919387	0.42492877492863596	5.6248850294533935E-291	organic hydroxy compound transport
GO:0030157	16515	11	3	1	139	1	3	false	0.07913669064748317	0.42492877492863596	1.6007881419952972E-16	pancreatic juice secretion
GO:0016054	16515	231	3	1	2823	1	4	false	0.08182784272046756	0.42492877492863596	0.0	organic acid catabolic process
GO:0032501	16515	6028	3	3	13878	3	1	false	0.08192506598144499	0.42492877492863596	0.0	multicellular organismal process
GO:0044091	16515	133	3	1	2890	2	1	false	0.08993880858148783	0.42492877492863596	1.632017344981079E-233	membrane biogenesis
GO:0043687	16515	342	3	1	3764	1	1	false	0.0908607863973479	0.42492877492863596	0.0	post-translational protein modification
GO:0016192	16515	2128	3	3	4702	3	1	false	0.09262572915695187	0.42492877492863596	0.0	vesicle-mediated transport
GO:0048194	16515	77	3	1	1614	2	3	false	0.0931672724173312	0.42492877492863596	8.982841650563672E-134	Golgi vesicle budding
GO:0048284	16515	909	3	2	4814	3	1	false	0.09343946459814997	0.42492877492863596	0.0	organelle fusion
GO:0006903	16515	418	3	1	12903	3	3	false	0.09407933365405682	0.42492877492863596	0.0	vesicle targeting
GO:0071709	16515	128	3	1	3938	3	3	false	0.09439946231902127	0.42492877492863596	1.98190560231517E-244	membrane assembly
GO:0008201	16515	145	3	1	1477	1	3	false	0.09817197020990064	0.42492877492863596	3.3157691700586924E-205	heparin binding
GO:1901361	16515	560	3	1	5697	1	2	false	0.09829734948190218	0.42492877492863596	0.0	organic cyclic compound catabolic process
GO:0016042	16515	268	3	1	2721	1	2	false	0.09849320102910561	0.42492877492863596	0.0	lipid catabolic process
GO:1901615	16515	460	3	1	8995	2	1	false	0.09966918838948899	0.42492877492863596	0.0	organic hydroxy compound metabolic process
GO:0098589	16515	324	3	1	6329	2	2	false	0.0997728034958362	0.42492877492863596	0.0	membrane region
GO:0044282	16515	365	3	1	3416	1	2	false	0.1068501170958283	0.42492877492863596	0.0	small molecule catabolic process
GO:0006869	16515	277	3	1	2518	1	2	false	0.11000794281174245	0.42492877492863596	0.0	lipid transport
GO:0031410	16515	2016	3	2	6076	2	2	false	0.11005291005271695	0.42492877492863596	0.0	cytoplasmic vesicle
GO:0099177	16515	387	3	1	3496	1	3	false	0.1106979405032746	0.42492877492863596	0.0	regulation of trans-synaptic signaling
GO:0060205	16515	311	3	1	5414	2	3	false	0.11159755711316977	0.42492877492863596	0.0	cytoplasmic vesicle lumen
GO:0071840	16515	6683	3	3	13878	3	1	false	0.11164329395775294	0.42492877492863596	0.0	cellular component organization or biogenesis
GO:0031983	16515	312	3	1	5425	2	2	false	0.11172545980947494	0.42492877492863596	0.0	vesicle lumen
GO:0010876	16515	314	3	1	2808	1	1	false	0.11182336182332525	0.42492877492863596	0.0	lipid localization
GO:0031090	16515	3159	3	2	9284	2	2	false	0.11575460287305342	0.43367217414411563	0.0	organelle membrane
GO:0004806	16515	36	3	1	299	1	2	false	0.1204013377926455	0.4379314261478446	2.5117238522278007E-47	triglyceride lipase activity
GO:0048207	16515	64	3	1	524	1	2	false	0.12213740458017815	0.4379314261478446	6.441615747202251E-84	vesicle targeting, rough ER to cis-Golgi
GO:0005783	16515	543	3	1	8452	2	3	false	0.12436997265318579	0.4379314261478446	0.0	endoplasmic reticulum
GO:0050900	16515	399	3	1	3206	1	2	false	0.12445414847180404	0.4379314261478446	0.0	leukocyte migration
GO:0007589	16515	75	3	1	1722	3	2	false	0.12512326461366988	0.4379314261478446	2.5252684098973796E-133	body fluid secretion
GO:0016043	16515	6509	3	3	12854	3	2	false	0.12981626285932926	0.44845618078677385	0.0	cellular component organization
GO:0006901	16515	68	3	1	1460	3	2	false	0.13340636703866232	0.44984714663869896	8.068134544526177E-119	vesicle coating
GO:0052689	16515	135	3	1	1001	1	1	false	0.13486513486514437	0.44984714663869896	3.048696003466405E-171	carboxylic ester hydrolase activity
GO:0006900	16515	613	3	2	2654	3	3	false	0.13529237492893204	0.44984714663869896	0.0	vesicle budding from membrane
GO:0098793	16515	525	3	1	10934	3	2	false	0.13725230836049765	0.45072980276410335	0.0	presynapse
GO:0065008	16515	3583	3	2	9584	2	1	false	0.13974108034615118	0.4533064313667831	0.0	regulation of biological quality
GO:0050817	16515	313	3	1	6028	3	1	false	0.14784787291620316	0.4738257132013258	0.0	coagulation
GO:0022600	16515	82	3	1	1507	3	2	false	0.15461404244679017	0.4896111344148355	1.1131065813993446E-137	digestive system process
GO:0005798	16515	166	3	1	2016	2	1	false	0.1579399543107783	0.4942591511372592	2.7761336944760134E-248	Golgi-associated vesicle
GO:0044241	16515	18	3	1	110	1	1	false	0.16363636363636094	0.5061310782240932	5.01404682099929E-21	lipid digestion
GO:0072329	16515	110	3	1	661	1	2	false	0.16641452344931815	0.5088076234197544	1.4294300303906817E-128	monocarboxylic acid catabolic process
GO:0006066	16515	320	3	1	1883	1	2	false	0.1699415825810863	0.5136870564382835	0.0	alcohol metabolic process
GO:0005773	16515	3678	3	2	8452	2	2	false	0.1893379910104127	0.5401812464721508	0.0	vacuole
GO:0009986	16515	740	3	1	10934	3	1	false	0.18962128083257832	0.5401812464721508	0.0	cell surface
GO:0005794	16515	859	3	1	8452	2	3	false	0.19294708736104646	0.5401812464721508	0.0	Golgi apparatus
GO:0070821	16515	64	3	1	331	1	2	false	0.19335347432022187	0.5401812464721508	4.6459274760520277E-70	tertiary granule membrane
GO:0099003	16515	202	3	1	2914	3	2	false	0.1939405183293584	0.5401812464721508	5.975956E-318	vesicle-mediated transport in synapse
GO:0044255	16515	922	3	1	8924	2	2	false	0.19596979747979448	0.5401812464721508	0.0	cellular lipid metabolic process
GO:0030299	16515	15	3	1	76	1	3	false	0.19736842105262922	0.5401812464721508	3.520294354604658E-16	intestinal cholesterol absorption
GO:0031093	16515	66	3	1	331	1	2	false	0.19939577039272544	0.5401812464721508	2.8063176019069194E-71	platelet alpha granule lumen
GO:0060089	16515	856	3	1	11969	3	1	false	0.19959101320738645	0.5401812464721508	0.0	molecular transducer activity
GO:0005102	16515	1183	3	1	5904	1	1	false	0.20037262872581973	0.5401812464721508	0.0	signaling receptor binding
GO:0030667	16515	275	3	1	2591	2	4	false	0.20104490000279296	0.5401812464721508	0.0	secretory granule membrane
GO:0006082	16515	1019	3	1	9265	2	3	false	0.20788174802971307	0.5481482391412434	0.0	organic acid metabolic process
GO:0099503	16515	920	3	2	2016	2	1	false	0.20813147426039694	0.5481482391412434	0.0	secretory vesicle
GO:0031091	16515	89	3	1	775	2	1	false	0.21662082187213375	0.5649131237057605	2.2539452760909514E-119	platelet alpha granule
GO:0015918	16515	81	3	1	351	1	2	false	0.23076923076925165	0.5805135143985063	8.903145592738399E-82	sterol transport
GO:0012505	16515	3456	3	2	10934	3	3	false	0.2365387213172759	0.5805135143985063	0.0	endomembrane system
GO:0043167	16515	2941	3	2	9221	3	1	false	0.24026335199864657	0.5805135143985063	0.0	ion binding
GO:0006950	16515	3575	3	2	7281	2	1	false	0.24105058174855246	0.5805135143985063	0.0	response to stress
GO:0097367	16515	811	3	1	9221	3	1	false	0.24135204192231074	0.5805135143985063	0.0	carbohydrate derivative binding
GO:0009062	16515	96	3	1	396	1	3	false	0.24242424242422494	0.5805135143985063	1.1952698974670098E-94	fatty acid catabolic process
GO:0035579	16515	82	3	1	338	1	2	false	0.2426035502958395	0.5805135143985063	9.214175197168938E-81	specific granule membrane
GO:0034329	16515	369	3	1	2840	2	2	false	0.2430172794427885	0.5805135143985063	0.0	cell junction assembly
GO:0006629	16515	1169	3	1	8996	2	2	false	0.24301972515317086	0.5805135143985063	0.0	lipid metabolic process
GO:0003013	16515	478	3	2	1482	3	1	false	0.244826133762986	0.5805135143985063	0.0	circulatory system process
GO:0005539	16515	200	3	1	811	1	1	false	0.24660912453771136	0.5805135143985063	5.617932269535467E-196	glycosaminoglycan binding
GO:0046395	16515	231	3	1	923	1	2	false	0.25027085590471276	0.5831355973226987	9.663457787880477E-225	carboxylic acid catabolic process
GO:0030135	16515	274	3	1	2016	2	1	false	0.2534114183306054	0.5831355973226987	0.0	coated vesicle
GO:0006887	16515	848	3	2	2563	3	3	false	0.2558829047424392	0.5831355973226987	0.0	exocytosis
GO:0016298	16515	257	3	1	1001	1	1	false	0.2567432567432758	0.5831355973226987	8.0973781445738E-247	lipase activity
GO:0034330	16515	618	3	1	6509	3	1	false	0.25868421234615957	0.5831355973226987	0.0	cell junction organization
GO:0001775	16515	1263	3	1	12841	3	1	false	0.26701847533669537	0.5968648272232014	0.0	cell activation
GO:0006631	16515	321	3	1	1129	1	2	false	0.2843224092117446	0.630248007086034	7.325902166768504E-292	fatty acid metabolic process
GO:0016125	16515	152	3	1	526	1	2	false	0.28897338403047956	0.6352638029099799	1.18011379183299E-136	sterol metabolic process
GO:0030134	16515	88	3	1	298	1	2	false	0.29530201342285534	0.6392745465903944	5.752747179084125E-78	COPII-coated ER to Golgi transport vesicle
GO:0051640	16515	807	3	1	2730	1	1	false	0.295604395603829	0.6392745465903944	0.0	organelle localization
GO:0016788	16515	1001	3	1	3358	1	1	false	0.29809410363316363	0.6394599319872705	0.0	hydrolase activity, acting on ester bonds
GO:0002576	16515	123	3	1	744	2	1	false	0.30349932705255295	0.6458465679678327	3.3346792289972616E-144	platelet degranulation
GO:0009611	16515	602	3	1	3575	2	1	false	0.3084666648391516	0.65120740354932	0.0	response to wounding
GO:0002263	16515	642	3	1	2060	1	3	false	0.311650485436776	0.652748260836082	0.0	cell activation involved in immune response
GO:0040011	16515	1650	3	1	13878	3	1	false	0.31597343074473105	0.6566322857663942	0.0	locomotion
GO:0099536	16515	688	3	1	2147	1	2	false	0.3204471355378102	0.6607669616516086	0.0	synaptic signaling
GO:0005623	16515	1465	3	1	11845	3	1	false	0.32706775529792936	0.664760615246861	0.0	cell
GO:0007267	16515	1687	3	1	5153	1	2	false	0.3273821075087925	0.664760615246861	0.0	cell-cell signaling
GO:0012506	16515	733	3	1	3955	2	2	false	0.3363591542933918	0.6765799256507071	0.0	vesicle membrane
GO:0099504	16515	182	3	1	538	1	2	false	0.33828996282535356	0.6765799256507071	8.472670473820942E-149	synaptic vesicle cycle
GO:0090114	16515	69	3	1	200	1	2	false	0.344999999999988	0.6783467203247173	1.838157867631935E-55	COPII-coated vesicle budding
GO:0042581	16515	148	3	1	775	2	1	false	0.3456664166041741	0.6783467203247173	2.0659595098779544E-163	specific granule
GO:0044281	16515	1811	3	1	9406	2	1	false	0.34801951495834704	0.6783467203247173	0.0	small molecule metabolic process
GO:0022607	16515	2668	3	2	6683	3	2	false	0.3508582010023768	0.6783467203247173	0.0	cellular component assembly
GO:0070820	16515	152	3	1	775	2	1	false	0.35399516545806653	0.6783467203247173	6.923303769481057E-166	tertiary granule
GO:0098588	16515	1881	3	2	3159	2	1	false	0.3544744140042696	0.6783467203247173	0.0	bounding membrane of organelle
GO:0006906	16515	890	3	2	2170	3	3	false	0.3665984899704677	0.6930946372108228	0.0	vesicle fusion
GO:0023051	16515	3308	3	1	9004	1	2	false	0.3673922701004737	0.6930946372108228	0.0	regulation of signaling
GO:0051656	16515	691	3	1	4820	3	2	false	0.3714377710857896	0.6957918810480285	0.0	establishment of organelle localization
GO:1901575	16515	1956	3	1	9133	2	2	false	0.3824871266493513	0.7114795502708213	0.0	organic substance catabolic process
GO:0051649	16515	801	3	1	5310	3	3	false	0.3877715035869819	0.7153673074043361	0.0	establishment of localization in cell
GO:0010646	16515	3269	3	1	8383	1	2	false	0.3899558630587546	0.7153673074043361	0.0	regulation of cell communication
GO:0006955	16515	1668	3	1	7504	2	2	false	0.3951768972576331	0.7199798265104822	0.0	immune response
GO:0044085	16515	2890	3	2	6683	3	1	false	0.3992626102014371	0.7224751994121242	0.0	cellular component biogenesis
GO:0006996	16515	4814	3	3	6509	3	1	false	0.404487349789986	0.7269840205684883	0.0	organelle organization
GO:0044248	16515	2055	3	1	8923	2	2	false	0.40758748859335947	0.7276394091666686	0.0	cellular catabolic process
GO:0006928	16515	2076	3	1	12841	3	1	false	0.41084984678198044	0.7285737282933786	0.0	movement of cell or subcellular component
GO:0046907	16515	1873	3	1	11294	3	3	false	0.4196035833300401	0.736879423471699	0.0	intracellular transport
GO:0030054	16515	1821	3	1	10934	3	1	false	0.4210739562695423	0.736879423471699	0.0	cell junction
GO:0002252	16515	1079	3	1	2527	1	1	false	0.42698852394095627	0.7423460612306821	0.0	immune effector process
GO:0045321	16515	1132	3	1	2605	1	2	false	0.43454894433802654	0.7474986859794586	0.0	leukocyte activation
GO:0098805	16515	1574	3	1	6329	2	1	false	0.43557254258201533	0.7474986859794586	0.0	whole membrane
GO:0009056	16515	2357	3	1	9406	2	1	false	0.43839672506740646	0.7475226209482699	0.0	catabolic process
GO:0002376	16515	2527	3	1	13878	3	1	false	0.45285703621140705	0.7649138627426075	0.0	immune system process
GO:0006954	16515	627	3	1	1379	1	1	false	0.4546773023932808	0.7649138627426075	0.0	inflammatory response
GO:0005488	16515	9221	3	3	11969	3	1	false	0.4572229480303556	0.7649138627426075	0.0	binding
GO:1902652	16515	150	3	1	320	1	1	false	0.46874999999996253	0.7792968749999377	1.9594696070107363E-95	secondary alcohol metabolic process
GO:0007399	16515	1971	3	1	4127	1	1	false	0.4775866246659873	0.7890561624916311	0.0	nervous system development
GO:0061025	16515	959	3	2	1951	3	1	false	0.4873088995091906	0.8001491806755846	0.0	membrane fusion
GO:0043412	16515	3949	3	1	7606	1	1	false	0.5191953720732142	0.84323497667173	0.0	macromolecule modification
GO:0071944	16515	5612	3	2	10934	3	1	false	0.5198892337374575	0.84323497667173	0.0	cell periphery
GO:0016787	16515	3358	3	1	6357	1	1	false	0.5282365895857171	0.8451208873819226	0.0	hydrolase activity
GO:0005737	16515	6076	3	2	11683	3	2	false	0.5300942492588145	0.8451208873819226	0.0	cytoplasm
GO:0002274	16515	604	3	1	1132	1	1	false	0.5335689045936902	0.8451208873819226	0.0	myeloid leukocyte activation
GO:0005575	16515	11845	3	3	14589	3	1	false	0.5351899274240102	0.8451208873819226	0.0	cellular_component
GO:0050896	16515	7281	3	2	13878	3	1	false	0.5369377066449057	0.8451208873819226	0.0	response to stimulus
GO:0051234	16515	4792	3	3	5875	3	1	false	0.542596114753176	0.849003332496146	0.0	establishment of localization
GO:0000139	16515	665	3	1	2012	2	2	false	0.551902409510713	0.8539465068874846	0.0	Golgi membrane
GO:0003674	16515	11969	3	3	14589	3	1	false	0.5521759367843886	0.8539465068874846	0.0	molecular_function
GO:0051650	16515	503	3	1	897	1	3	false	0.560758082497199	0.8599470432478649	2.696098455078724E-266	establishment of vesicle localization
GO:0046914	16515	976	3	1	1729	1	1	false	0.564488143435167	0.8599470432478649	0.0	transition metal ion binding
GO:0002366	16515	641	3	1	1133	1	2	false	0.5657546337157006	0.8599470432478649	0.0	leukocyte activation involved in immune response
GO:0051674	16515	1451	3	1	5875	3	1	false	0.5730775609429545	0.8641801193744585	0.0	localization of cell
GO:0050804	16515	387	3	1	673	1	2	false	0.5750371471025532	0.8641801193744585	1.6518777353779856E-198	modulation of chemical synaptic transmission
GO:0030659	16515	712	3	1	2028	2	2	false	0.5790214743957189	0.8643962455356369	0.0	cytoplasmic vesicle membrane
GO:0006897	16515	537	3	1	2131	3	3	false	0.5816801802664624	0.8643962455356369	0.0	endocytosis
GO:0048199	16515	405	3	1	676	1	2	false	0.5991124260355654	0.8787453599276358	6.523698570797862E-197	vesicle targeting, to, from or within Golgi
GO:0043933	16515	1711	3	1	6509	3	1	false	0.5995332032288585	0.8787453599276358	0.0	protein-containing complex subunit organization
GO:0007596	16515	310	3	1	513	1	3	false	0.604288499025293	0.8787453599276358	7.893999225305661E-149	blood coagulation
GO:0032787	16515	558	3	1	923	1	1	false	0.604550379198336	0.8787453599276358	3.5374141163475025E-268	monocarboxylic acid metabolic process
GO:0050808	16515	377	3	1	618	1	1	false	0.6100323624595061	0.8818946109468947	9.974271446309599E-179	synapse organization
GO:0016020	16515	6329	3	2	10934	3	1	false	0.6172855591010364	0.8856582971770045	0.0	membrane
GO:0043299	16515	502	3	1	1308	2	2	false	0.6204687064946451	0.8856582971770045	0.0	leukocyte degranulation
GO:0006952	16515	1379	3	1	3575	2	1	false	0.6227439041058103	0.8856582971770045	0.0	defense response
GO:0010324	16515	545	3	1	1951	3	1	false	0.6259539844709656	0.8856582971770045	0.0	membrane invagination
GO:0034774	16515	308	3	1	777	2	2	false	0.6359710225693247	0.8939320215134873	8.520039418807577E-226	secretory granule lumen
GO:0002443	16515	689	3	1	1079	1	1	false	0.6385542168672046	0.8939320215134873	1.0361788699599989E-305	leukocyte mediated immunity
GO:0051648	16515	518	3	1	807	1	1	false	0.6418835192070529	0.8939320215134873	8.105257218839552E-228	vesicle localization
GO:0043227	16515	7507	3	2	9283	2	1	false	0.6539507789273495	0.9059943083055989	0.0	membrane-bounded organelle
GO:0043231	16515	7335	3	2	9029	2	2	false	0.6599481570113728	0.9075061602998606	0.0	intracellular membrane-bounded organelle
GO:0044267	16515	4687	3	1	7022	1	2	false	0.6674736542281041	0.9075061602998606	0.0	cellular protein metabolic process
GO:0043233	16515	3948	3	1	9283	2	2	false	0.6697388258474452	0.9075061602998606	0.0	organelle lumen
GO:0045202	16515	1222	3	1	1821	1	1	false	0.6710598572206609	0.9075061602998606	0.0	synapse
GO:0048193	16515	665	3	1	2128	3	1	false	0.6752571924996325	0.9075061602998606	0.0	Golgi vesicle transport
GO:0048870	16515	1451	3	1	2148	1	3	false	0.675512104283355	0.9075061602998606	0.0	cell motility
GO:0070013	16515	3948	3	1	9004	2	2	false	0.6847134177537803	0.9152450709673646	0.0	intracellular organelle lumen
GO:0036211	16515	3764	3	1	5415	1	2	false	0.6951061865182656	0.9244912280692933	0.0	protein modification process
GO:0002275	16515	511	3	1	720	1	2	false	0.7097222222221098	0.9371749628359196	1.3157014001705533E-187	myeloid cell activation involved in immune response
GO:0043229	16515	9004	3	2	10673	2	2	false	0.711689257491939	0.9371749628359196	0.0	intracellular organelle
GO:0043168	16515	1438	3	1	2941	2	1	false	0.7389122122813316	0.9584112344633312	0.0	anion binding
GO:0031974	16515	3948	3	1	10934	3	1	false	0.7392158562699492	0.9584112344633312	0.0	membrane-enclosed lumen
GO:0065003	16515	1426	3	1	2900	2	2	false	0.7417418610454604	0.9584112344633312	0.0	protein-containing complex assembly
GO:0023052	16515	5095	3	1	13878	3	1	false	0.746549279549942	0.9584112344633312	0.0	signaling
GO:0005886	16515	5537	3	2	6400	2	2	false	0.7484771057987615	0.9584112344633312	0.0	plasma membrane
GO:0002444	16515	519	3	1	689	1	1	false	0.7532656023224126	0.9584112344633312	1.8541720097934E-166	myeloid leukocyte mediated immunity
GO:0008152	16515	9406	3	2	13878	3	1	false	0.7554272586716739	0.9584112344633312	0.0	metabolic process
GO:0044237	16515	8863	3	2	13059	3	2	false	0.7566404482605247	0.9584112344633312	0.0	cellular metabolic process
GO:0032502	16515	5265	3	1	13878	3	1	false	0.7609849240888042	0.9593459232588718	0.0	developmental process
GO:0045055	16515	744	3	2	848	2	1	false	0.7696308836962505	0.9630919659516866	2.0969965795055626E-136	regulated exocytosis
GO:0065007	16515	9584	3	2	13878	3	1	false	0.7720556775335542	0.9630919659516866	0.0	biological regulation
GO:0032991	16515	4639	3	1	11845	3	1	false	0.774883797500698	0.9630919659516866	0.0	protein-containing complex
GO:1901360	16515	4777	3	1	8995	2	1	false	0.7801349871535947	0.9630919659516866	0.0	organic cyclic compound metabolic process
GO:0007154	16515	5113	3	1	12841	3	1	false	0.7820596415246779	0.9630919659516866	0.0	cell communication
GO:0110165	16515	10934	3	3	11845	3	1	false	0.786543683336195	0.9632435211227773	0.0	cellular anatomical entity
GO:0009987	16515	12841	3	3	13878	3	1	false	0.7921516040267216	0.9632435211227773	0.0	cellular process
GO:0036230	16515	479	3	1	604	1	1	false	0.7930463576161212	0.9632435211227773	4.42232868641949E-133	granulocyte activation
GO:0006464	16515	3764	3	1	4687	1	2	false	0.8030723277178098	0.9709874507860792	0.0	cellular protein modification process
GO:0090174	16515	890	3	2	977	2	2	false	0.8297502391055215	0.9908471690080691	8.266259420119767E-127	organelle membrane fusion
GO:0019538	16515	5250	3	1	8935	2	3	false	0.8299343478638259	0.9908471690080691	0.0	protein metabolic process
GO:0098609	16515	745	3	1	1255	2	1	false	0.8350521359545116	0.9908471690080691	0.0	cell-cell adhesion
GO:0042060	16515	505	3	1	602	1	1	false	0.8388704318937582	0.9908471690080691	8.253237307151272E-115	wound healing
GO:0051641	16515	2730	3	1	5875	3	1	false	0.846663426488957	0.9908471690080691	0.0	cellular localization
GO:0048488	16515	56	3	1	66	1	2	false	0.8484848484848416	0.9908471690080691	4.739773423445496E-12	synaptic vesicle endocytosis
GO:0044238	16515	8708	3	2	9406	2	1	false	0.8570836107254336	0.9908471690080691	0.0	primary metabolic process
GO:0048731	16515	4127	3	1	4812	1	2	false	0.8576475477984249	0.9908471690080691	0.0	system development
GO:0033036	16515	2808	3	1	5875	3	1	false	0.8577950901420885	0.9908471690080691	0.0	macromolecule localization
GO:0043169	16515	1836	3	1	2941	2	1	false	0.8589123510650757	0.9908471690080691	0.0	cation binding
GO:0008150	16515	13878	3	3	14589	3	1	false	0.8607945342954457	0.9908471690080691	0.0	biological_process
GO:0008203	16515	140	3	1	162	1	2	false	0.8641975308641806	0.9908471690080691	1.2304938568846953E-27	cholesterol metabolic process
GO:0030301	16515	71	3	1	81	1	1	false	0.8765432098765444	0.9958065886046364	5.323701246358411E-13	cholesterol transport
GO:0002283	16515	465	3	1	521	1	2	false	0.8925143953935475	0.9958065886046364	1.0986135721444786E-76	neutrophil activation involved in immune response
GO:0071702	16515	2495	3	1	4702	3	1	false	0.8966654146407029	0.9958065886046364	0.0	organic substance transport
GO:0003824	16515	6357	3	1	11969	3	1	false	0.8969480880533758	0.9958065886046364	0.0	catalytic activity
GO:1901564	16515	6170	3	1	9003	2	2	false	0.9010049305309522	0.9958065886046364	0.0	organonitrogen compound metabolic process
GO:0043312	16515	464	3	1	513	1	3	false	0.9044834307991875	0.9958065886046364	1.0396254784149285E-69	neutrophil degranulation
GO:0007599	16515	315	3	1	455	2	1	false	0.9057946458831518	0.9958065886046364	2.6494842979810975E-121	hemostasis
GO:0016477	16515	1315	3	1	1451	1	1	false	0.9062715368704692	0.9958065886046364	2.5941692467191015E-195	cell migration
GO:0099500	16515	848	3	2	890	2	2	false	0.9077943908699212	0.9958065886046364	5.0133519213091185E-73	vesicle fusion to plasma membrane
GO:0048856	16515	4812	3	1	5265	1	1	false	0.9139601139625344	0.9958065886046364	0.0	anatomical structure development
GO:0071704	16515	8995	3	2	9406	2	1	false	0.9145138279251911	0.9958065886046364	0.0	organic substance metabolic process
GO:0002446	16515	475	3	1	519	1	1	false	0.9152215799612768	0.9958065886046364	5.914689965897923E-65	neutrophil mediated immunity
GO:0019752	16515	923	3	1	1006	1	1	false	0.9174950298205091	0.9958065886046364	7.788489199683524E-124	carboxylic acid metabolic process
GO:0044260	16515	6589	3	1	9167	2	2	false	0.9209339127697014	0.9958065886046364	0.0	cellular macromolecule metabolic process
GO:0043226	16515	9283	3	2	10934	3	1	false	0.938509850624058	0.9967377887496668	0.0	organelle
GO:0046872	16515	1729	3	1	1836	1	1	false	0.9417211328980686	0.9967377887496668	1.6689959932889248E-176	metal ion binding
GO:0006810	16515	4702	3	3	4792	3	1	false	0.9446963562444106	0.9967377887496668	1.9528703698435357E-193	transport
GO:0050794	16515	8239	3	1	12995	3	2	false	0.9509969671442356	0.9967377887496668	0.0	regulation of cellular process
GO:0005515	16515	5904	3	1	9221	3	1	false	0.9534788150745878	0.9967377887496668	0.0	protein binding
GO:0050789	16515	8917	3	1	13878	3	2	false	0.9543376509749695	0.9967377887496668	0.0	regulation of biological process
GO:0005622	16515	10525	3	2	11845	3	1	false	0.9655311321890564	0.9967377887496668	0.0	intracellular
GO:0008015	16515	470	3	2	478	2	1	false	0.9667728042242382	0.9967377887496668	1.5691746997656132E-17	blood circulation
GO:0007275	16515	4343	3	1	6284	3	2	false	0.9705622978840065	0.9967377887496668	0.0	multicellular organism development
GO:0098857	16515	315	3	1	324	1	1	false	0.9722222222220275	0.9967377887496668	1.0316692117906443E-17	membrane microdomain
GO:0032940	16515	1368	3	2	1513	3	2	false	0.9743458534233603	0.9967377887496668	8.433213512315943E-207	secretion by cell
GO:0043170	16515	7606	3	1	8995	2	1	false	0.9761692527317063	0.9967377887496668	0.0	macromolecule metabolic process
GO:0099537	16515	678	3	1	688	1	1	false	0.9854651162789891	0.9967377887496668	1.6308581617624151E-22	trans-synaptic signaling
GO:0006807	16515	8339	3	1	9406	2	1	false	0.9871424610304683	0.9967377887496668	0.0	nitrogen compound metabolic process
GO:0043436	16515	1006	3	1	1019	1	1	false	0.9872423945044301	0.9967377887496668	5.264971687837605E-30	oxoacid metabolic process
GO:0042119	16515	475	3	1	479	1	1	false	0.9916492693109207	0.9967377887496668	4.616602686116495E-10	neutrophil activation
GO:0007155	16515	1255	3	2	1260	2	1	false	0.9920760997011433	0.9967377887496668	3.808723211297523E-14	cell adhesion
GO:0098916	16515	673	3	1	678	1	1	false	0.9926253687314729	0.9967377887496668	8.500657496417303E-13	anterograde trans-synaptic signaling
GO:0038023	16515	850	3	1	856	1	1	false	0.9929906542054951	0.9967377887496668	1.862586969397614E-15	signaling receptor activity
GO:0045121	16515	314	3	1	315	1	1	false	0.9968253968255789	0.9968253968255789	0.0031746031746034678	membrane raft
GO:0000000	16515	14589	3	3	0	0	0	true	1.0	1.0	1.0	Gene Ontology
GO:0007268	16515	673	3	1	673	1	1	true	1.0	1.0	1.0	chemical synaptic transmission
