## Supplementary File S3 for "PIGNON: A protein-protein interaction-guided functional enrichment analysis for quantitative proteomics": table-mcl2_cluster1027-Parent-Child-Union-Benjamini-Hochberg.txt

ID	Pop.total	Pop.term	Study.total	Study.term	Pop.family	Study.family	nparents	is.trivial	p	p.adjusted	p.min	name
GO:0099091	16515	21	3	1	4744	1	2	false	0.0044266441821313035	0.5818779535645617	3.3772098480120414E-58	postsynaptic specialization, intracellular component
GO:0098926	16515	32	3	1	4867	1	2	false	0.006574892130673014	0.5818779535645617	2.9659496358837013E-83	postsynaptic signal transduction
GO:2001267	16515	16	3	1	497	1	3	false	0.032193158953717736	0.6776484204778717	1.9270128276741093E-30	regulation of cysteine-type endopeptidase activity involved in apoptotic signaling pathway
GO:0099572	16515	345	3	1	9401	1	2	false	0.03669822359329937	0.6776484204778717	0.0	postsynaptic specialization
GO:0097199	16515	25	3	1	659	1	2	false	0.037936267071314735	0.6776484204778717	8.293027264252493E-46	cysteine-type endopeptidase activity involved in apoptotic signaling pathway
GO:2001269	16515	10	3	1	256	1	4	false	0.03906249999999946	0.6776484204778717	3.5864633505920636E-18	positive regulation of cysteine-type endopeptidase activity involved in apoptotic signaling pathway
GO:0005504	16515	30	3	1	682	1	2	false	0.04398826979472716	0.6776484204778717	4.911537742966105E-53	fatty acid binding
GO:0099092	16515	17	3	1	328	1	2	false	0.05182926829268144	0.6776484204778717	9.21264341094772E-29	postsynaptic density, intracellular component
GO:1903321	16515	79	3	1	1488	1	3	false	0.05309139784950406	0.6776484204778717	1.7040598787480632E-133	negative regulation of protein modification by small protein conjugation or removal
GO:0098794	16515	620	3	1	10934	1	2	false	0.056703859520977534	0.6776484204778717	0.0	postsynapse
GO:0048471	16515	689	3	1	10934	1	2	false	0.06301445033861992	0.6776484204778717	0.0	perinuclear region of cytoplasm
GO:0008289	16515	670	3	1	9221	1	1	false	0.07266023207943464	0.6776484204778717	0.0	lipid binding
GO:0036477	16515	797	3	1	10934	1	1	false	0.07289189683585913	0.6776484204778717	0.0	somatodendritic compartment
GO:2001235	16515	168	3	1	2052	1	4	false	0.08187134502928221	0.6776484204778717	1.0229395041130796E-251	positive regulation of apoptotic signaling pathway
GO:0031397	16515	71	3	1	812	1	3	false	0.08743842364532206	0.6776484204778717	5.254160417574559E-104	negative regulation of protein ubiquitination
GO:1903320	16515	217	3	1	2456	1	2	false	0.08835504885996776	0.6776484204778717	8.50003E-318	regulation of protein modification by small protein conjugation or removal
GO:0001775	16515	1263	3	1	12841	1	1	false	0.09835682579207891	0.6776484204778717	0.0	cell activation
GO:0010952	16515	184	3	1	1742	1	4	false	0.10562571756597725	0.6776484204778717	2.2292095959096104E-254	positive regulation of peptidase activity
GO:2001233	16515	382	3	1	3402	1	3	false	0.11228689006471024	0.6776484204778717	0.0	regulation of apoptotic signaling pathway
GO:0097190	16515	569	3	1	5063	1	2	false	0.11238396207741876	0.6776484204778717	0.0	apoptotic signaling pathway
GO:0097153	16515	206	3	1	1765	1	2	false	0.1167138810197686	0.6776484204778717	2.130987757670256E-275	cysteine-type endopeptidase activity involved in apoptotic process
GO:0036094	16515	1120	3	1	9221	1	1	false	0.12146188049104009	0.6776484204778717	0.0	small molecule binding
GO:1990782	16515	86	3	1	700	1	1	false	0.12285714285713292	0.6776484204778717	1.1801061419983405E-112	protein tyrosine kinase binding
GO:0045862	16515	337	3	1	2646	1	3	false	0.12736205593367403	0.6776484204778717	0.0	positive regulation of proteolysis
GO:0097060	16515	356	3	1	2794	1	2	false	0.1274158911954391	0.6776484204778717	0.0	synaptic membrane
GO:0010942	16515	661	3	1	5164	1	3	false	0.12800154918662304	0.6776484204778717	0.0	positive regulation of cell death
GO:0002521	16515	452	3	1	3353	1	2	false	0.13480465254984159	0.6776484204778717	0.0	leukocyte differentiation
GO:0031400	16515	549	3	1	4015	1	3	false	0.13673723536734986	0.6776484204778717	0.0	negative regulation of protein modification process
GO:0044389	16515	301	3	1	2163	1	1	false	0.13915857605189538	0.6776484204778717	0.0	ubiquitin-like protein ligase binding
GO:0008219	16515	1921	3	1	12841	1	1	false	0.14959894089188605	0.6776484204778717	0.0	cell death
GO:0043281	16515	202	3	1	1304	1	3	false	0.15490797546009713	0.6776484204778717	2.2830555385091596E-243	regulation of cysteine-type endopeptidase activity involved in apoptotic process
GO:0044093	16515	1894	3	1	11969	1	2	false	0.15824212549104053	0.6776484204778717	0.0	positive regulation of molecular function
GO:0002520	16515	859	3	1	5348	1	2	false	0.16062079281931146	0.6776484204778717	0.0	immune system development
GO:0051248	16515	992	3	1	6003	1	4	false	0.16525070797906805	0.6776484204778717	0.0	negative regulation of protein metabolic process
GO:0030054	16515	1821	3	1	10934	1	1	false	0.16654472288346064	0.6776484204778717	0.0	cell junction
GO:0010941	16515	1424	3	1	8412	1	2	false	0.16928197812591775	0.6776484204778717	0.0	regulation of cell death
GO:0032269	16515	939	3	1	5476	1	4	false	0.17147552958331283	0.6776484204778717	0.0	negative regulation of cellular protein metabolic process
GO:0031406	16515	249	3	1	1448	1	2	false	0.17196132596671887	0.6776484204778717	8.343069137015109E-288	carboxylic acid binding
GO:0042995	16515	1906	3	1	10934	1	1	false	0.17431863910815049	0.6776484204778717	0.0	cell projection
GO:0002376	16515	2527	3	1	13878	1	1	false	0.1820867560180349	0.6776484204778717	0.0	immune system process
GO:0043280	16515	125	3	1	679	1	4	false	0.18409425625923206	0.6776484204778717	3.8216511442953206E-140	positive regulation of cysteine-type endopeptidase activity involved in apoptotic process
GO:0052547	16515	399	3	1	2049	1	3	false	0.19472913616408566	0.6776484204778717	0.0	regulation of peptidase activity
GO:0030162	16515	660	3	1	3385	1	2	false	0.19497784342713625	0.6776484204778717	0.0	regulation of proteolysis
GO:0051345	16515	761	3	1	3821	1	3	false	0.1991625228993447	0.6776484204778717	0.0	positive regulation of hydrolase activity
GO:0099634	16515	107	3	1	535	1	3	false	0.20000000000002502	0.6776484204778717	1.2543130232607621E-115	postsynaptic specialization membrane
GO:0043085	16515	1381	3	1	6623	1	3	false	0.20851577834871823	0.6776484204778717	0.0	positive regulation of catalytic activity
GO:0008233	16515	1074	3	1	5075	1	3	false	0.21162561576334948	0.6776484204778717	0.0	peptidase activity
GO:0002250	16515	354	3	1	1668	1	1	false	0.21223021582742702	0.6776484204778717	0.0	adaptive immune response
GO:0031324	16515	2129	3	1	9593	1	4	false	0.22193265922973435	0.6776484204778717	0.0	negative regulation of cellular metabolic process
GO:0006955	16515	1668	3	1	7504	1	2	false	0.2222814498935122	0.6776484204778717	0.0	immune response
GO:0033293	16515	56	3	1	249	1	1	false	0.22489959839358484	0.6776484204778717	3.7670734683867574E-57	monocarboxylic acid binding
GO:0043177	16515	259	3	1	1120	1	1	false	0.2312499999998759	0.6776484204778717	3.2132812755151765E-262	organic acid binding
GO:0031396	16515	193	3	1	826	1	2	false	0.2336561743341094	0.6776484204778717	2.883176908307371E-194	regulation of protein ubiquitination
GO:0051172	16515	1965	3	1	8407	1	3	false	0.23373379326720148	0.6776484204778717	0.0	negative regulation of nitrogen compound metabolic process
GO:0010950	16515	163	3	1	694	1	3	false	0.2348703170029202	0.6776484204778717	1.4308266408763486E-163	positive regulation of endopeptidase activity
GO:0009892	16515	2467	3	1	10162	1	3	false	0.24276717181444213	0.6776484204778717	0.0	negative regulation of metabolic process
GO:0048584	16515	2094	3	1	8465	1	3	false	0.24737152983037777	0.6776484204778717	0.0	positive regulation of response to stimulus
GO:0023056	16515	1745	3	1	6990	1	3	false	0.2496423462091536	0.6776484204778717	0.0	positive regulation of signaling
GO:0098839	16515	86	3	1	342	1	2	false	0.2514619883041121	0.6776484204778717	3.4935914875562175E-83	postsynaptic density membrane
GO:0065009	16515	3314	3	1	13061	1	2	false	0.25373248602843107	0.6776484204778717	0.0	regulation of molecular function
GO:0048534	16515	816	3	1	3162	1	2	false	0.2580645161287946	0.6776484204778717	0.0	hematopoietic or lymphoid organ development
GO:0010647	16515	1736	3	1	6661	1	3	false	0.26062152829911533	0.6776484204778717	0.0	positive regulation of cell communication
GO:0051247	16515	1579	3	1	5964	1	4	false	0.26475519785380186	0.6776484204778717	0.0	positive regulation of protein metabolic process
GO:0032270	16515	1481	3	1	5504	1	4	false	0.2690770348842491	0.6776484204778717	0.0	positive regulation of cellular protein metabolic process
GO:0031325	16515	2641	3	1	9799	1	4	false	0.26951729768258487	0.6776484204778717	0.0	positive regulation of cellular metabolic process
GO:0048869	16515	3513	3	1	13027	1	2	false	0.269670683962033	0.6776484204778717	0.0	cellular developmental process
GO:0009893	16515	2828	3	1	10458	1	3	false	0.2704149933068421	0.6776484204778717	0.0	positive regulation of metabolic process
GO:0098978	16515	331	3	1	1222	1	1	false	0.2708674304420375	0.6776484204778717	3.922962351009685E-309	glutamatergic synapse
GO:0099527	16515	9	3	1	32	1	1	false	0.28125000000000155	0.6776484204778717	3.56521491115484E-8	postsynapse to nucleus signaling pathway
GO:0070647	16515	1066	3	1	3764	1	1	false	0.2832093517531884	0.6776484204778717	0.0	protein modification by small protein conjugation or removal
GO:0098984	16515	348	3	1	1222	1	1	false	0.2847790507365916	0.6776484204778717	3.52185E-316	neuron to neuron synapse
GO:0051336	16515	1199	3	1	4153	1	2	false	0.28870695882452857	0.6776484204778717	0.0	regulation of hydrolase activity
GO:0010605	16515	2252	3	1	7683	1	3	false	0.2931146687498786	0.6776484204778717	0.0	negative regulation of macromolecule metabolic process
GO:0051173	16515	2492	3	1	8444	1	3	false	0.29512079583070805	0.6776484204778717	0.0	positive regulation of nitrogen compound metabolic process
GO:0050790	16515	2225	3	1	7147	1	2	false	0.31131943472872503	0.6776484204778717	0.0	regulation of catalytic activity
GO:0006508	16515	1639	3	1	5250	1	1	false	0.3121904761908783	0.6776484204778717	0.0	proteolysis
GO:0009967	16515	1541	3	1	4877	1	5	false	0.31597293418101735	0.6776484204778717	0.0	positive regulation of signal transduction
GO:0004197	16515	301	3	1	945	1	2	false	0.31851851851855817	0.6776484204778717	5.535961486480572E-256	cysteine-type endopeptidase activity
GO:0043167	16515	2941	3	1	9221	1	1	false	0.31894588439683935	0.6776484204778717	0.0	ion binding
GO:0099536	16515	688	3	1	2147	1	2	false	0.3204471355378102	0.6776484204778717	0.0	synaptic signaling
GO:0048523	16515	4164	3	1	12864	1	3	false	0.3236940298500609	0.6776484204778717	0.0	negative regulation of cellular process
GO:0007267	16515	1687	3	1	5153	1	2	false	0.3273821075087925	0.6776484204778717	0.0	cell-cell signaling
GO:0043068	16515	611	3	1	1849	1	3	false	0.3304488912922564	0.6776484204778717	0.0	positive regulation of programmed cell death
GO:0010604	16515	2560	3	1	7739	1	3	false	0.33079209200210213	0.6776484204778717	0.0	positive regulation of macromolecule metabolic process
GO:0048519	16515	4686	3	1	13878	1	2	false	0.3376567228731224	0.6776484204778717	0.0	negative regulation of biological process
GO:0043065	16515	606	3	1	1697	1	3	false	0.3571007660579898	0.6776484204778717	0.0	positive regulation of apoptotic process
GO:0048522	16515	4621	3	1	12886	1	3	false	0.3586062393309947	0.6776484204778717	0.0	positive regulation of cellular process
GO:0007165	16515	4610	3	1	12851	1	5	false	0.3587269473171458	0.6776484204778717	0.0	signal transduction
GO:0019900	16515	786	3	1	2163	1	1	false	0.36338418862714505	0.6776484204778717	0.0	kinase binding
GO:0019899	16515	2163	3	1	5904	1	1	false	0.3663617886166677	0.6776484204778717	0.0	enzyme binding
GO:0036041	16515	11	3	1	30	1	1	false	0.3666666666666652	0.6776484204778717	1.830586538232703E-8	long-chain fatty acid binding
GO:0023052	16515	5095	3	1	13878	1	1	false	0.36712782821832307	0.6776484204778717	0.0	signaling
GO:0023051	16515	3308	3	1	9004	1	2	false	0.3673922701004737	0.6776484204778717	0.0	regulation of signaling
GO:0051246	16515	2575	3	1	6895	1	4	false	0.373459028281628	0.6776484204778717	0.0	regulation of protein metabolic process
GO:0032268	16515	2427	3	1	6488	1	3	false	0.37407521578362996	0.6776484204778717	0.0	regulation of cellular protein metabolic process
GO:0098590	16515	2390	3	1	6329	1	2	false	0.37762679728146903	0.6776484204778717	0.0	plasma membrane region
GO:0032502	16515	5265	3	1	13878	1	1	false	0.37937743190774376	0.6776484204778717	0.0	developmental process
GO:0048583	16515	3777	3	1	9953	1	2	false	0.3794835727913067	0.6776484204778717	0.0	regulation of response to stimulus
GO:0048518	16515	5275	3	1	13878	1	2	false	0.380097996832367	0.6776484204778717	0.0	positive regulation of biological process
GO:0045211	16515	263	3	1	683	1	2	false	0.38506588579795026	0.6776484204778717	6.417651019588943E-197	postsynaptic membrane
GO:0010646	16515	3269	3	1	8383	1	2	false	0.3899558630587546	0.6776484204778717	0.0	regulation of cell communication
GO:0031399	16515	1687	3	1	4320	1	2	false	0.39050925925843455	0.6776484204778717	0.0	regulation of protein modification process
GO:0007154	16515	5113	3	1	12841	1	1	false	0.39817771201378316	0.6842471361790253	0.0	cell communication
GO:0030098	16515	308	3	1	746	1	2	false	0.41286863270765706	0.7026706537428394	8.01678692437044E-219	lymphocyte differentiation
GO:0031323	16515	4758	3	1	11275	1	3	false	0.4219955654100258	0.7046019198192597	0.0	regulation of cellular metabolic process
GO:0030217	16515	212	3	1	498	1	2	false	0.42570281124504683	0.7046019198192597	8.428030331917268E-147	T cell differentiation
GO:0019222	16515	5105	3	1	11880	1	2	false	0.42971380471658216	0.7046019198192597	0.0	regulation of metabolic process
GO:0032501	16515	6028	3	1	13878	1	1	false	0.4343565355253167	0.7046019198192597	0.0	multicellular organismal process
GO:0045321	16515	1132	3	1	2605	1	2	false	0.43454894433802654	0.7046019198192597	0.0	leukocyte activation
GO:2001056	16515	141	3	1	322	1	3	false	0.43788819875773205	0.7046019198192597	3.1555954614363405E-95	positive regulation of cysteine-type endopeptidase activity
GO:0051716	16515	5952	3	1	13037	1	2	false	0.4565467515523633	0.72800698220512	0.0	cellular response to stimulus
GO:0140096	16515	3053	3	1	6357	1	1	false	0.4802579833254222	0.7525028571428143	0.0	catalytic activity, acting on a protein
GO:0043228	16515	4536	3	1	9283	1	1	false	0.48863513950224124	0.7525028571428143	0.0	non-membrane-bounded organelle
GO:0043168	16515	1438	3	1	2941	1	1	false	0.4889493369593451	0.7525028571428143	0.0	anion binding
GO:0097447	16515	581	3	1	1166	1	3	false	0.49828473413403224	0.7525028571428143	0.0	dendritic tree
GO:2000116	16515	224	3	1	448	1	2	false	0.5000000000000275	0.7525028571428143	3.651768513319454E-134	regulation of cysteine-type endopeptidase activity
GO:0051171	16515	4412	3	1	8635	1	2	false	0.5109438332384818	0.7525028571428143	0.0	regulation of nitrogen compound metabolic process
GO:0071944	16515	5612	3	1	10934	1	1	false	0.5132613865040625	0.7525028571428143	0.0	cell periphery
GO:0080090	16515	4581	3	1	8908	1	2	false	0.5142568477784497	0.7525028571428143	0.0	regulation of primary metabolic process
GO:0043412	16515	3949	3	1	7606	1	1	false	0.5191953720732142	0.7525028571428143	0.0	macromolecule modification
GO:0005737	16515	6076	3	1	11683	1	2	false	0.5200718993428045	0.7525028571428143	0.0	cytoplasm
GO:0050896	16515	7281	3	1	13878	1	1	false	0.5246433203680587	0.7525028571428143	0.0	response to stimulus
GO:0016787	16515	3358	3	1	6357	1	1	false	0.5282365895857171	0.7525028571428143	0.0	hydrolase activity
GO:0003824	16515	6357	3	1	11969	1	1	false	0.5311220653368192	0.7525028571428143	0.0	catalytic activity
GO:0052548	16515	372	3	1	700	1	2	false	0.5314285714285412	0.7525028571428143	2.511143867980143E-209	regulation of endopeptidase activity
GO:0009966	16515	2880	3	1	5336	1	4	false	0.539730134934311	0.7581923324077225	0.0	regulation of signal transduction
GO:0046649	16515	621	3	1	1132	1	1	false	0.5485865724382842	0.7596037185201975	0.0	lymphocyte activation
GO:0043005	16515	1047	3	1	1906	1	1	false	0.54931794333664	0.7596037185201975	0.0	neuron projection
GO:0030425	16515	581	3	1	1047	1	2	false	0.5549188156636807	0.7614002354455154	1.4979502321803E-311	dendrite
GO:0016020	16515	6329	3	1	10934	1	1	false	0.5788366563045235	0.7824297805051301	0.0	membrane
GO:0060255	16515	4602	3	1	7947	1	2	false	0.5790864477184862	0.7824297805051301	0.0	regulation of macromolecule metabolic process
GO:0019538	16515	5250	3	1	8935	1	3	false	0.5875769445978096	0.7878872666197901	0.0	protein metabolic process
GO:0008234	16515	622	3	1	1042	1	1	false	0.5969289827253581	0.7944092476871307	3.040490279962583E-304	cysteine-type peptidase activity
GO:0050794	16515	8239	3	1	12995	1	2	false	0.6340130819556123	0.8313094257684663	0.0	regulation of cellular process
GO:0005515	16515	5904	3	1	9221	1	1	false	0.6402776271612878	0.8313094257684663	0.0	protein binding
GO:0050789	16515	8917	3	1	13878	1	2	false	0.6425277417508793	0.8313094257684663	0.0	regulation of biological process
GO:0004175	16515	674	3	1	1042	1	1	false	0.646833013435693	0.8313094257684663	5.225545316484879E-293	endopeptidase activity
GO:0048513	16515	3125	3	1	4812	1	2	false	0.6494181213633105	0.8313094257684663	0.0	animal organ development
GO:0044267	16515	4687	3	1	7022	1	2	false	0.6674736542281041	0.8313094257684663	0.0	cellular protein metabolic process
GO:0045202	16515	1222	3	1	1821	1	1	false	0.6710598572206609	0.8313094257684663	0.0	synapse
GO:0008152	16515	9406	3	1	13878	1	1	false	0.6777633664824914	0.8313094257684663	0.0	metabolic process
GO:0044237	16515	8863	3	1	13059	1	2	false	0.678689026725022	0.8313094257684663	0.0	cellular metabolic process
GO:0043067	16515	1303	3	1	1919	1	2	false	0.6789994788957627	0.8313094257684663	0.0	regulation of programmed cell death
GO:0042110	16515	422	3	1	621	1	1	false	0.6795491143318819	0.8313094257684663	2.0350217108907248E-168	T cell activation
GO:1901564	16515	6170	3	1	9003	1	2	false	0.6853271131903249	0.8313094257684663	0.0	organonitrogen compound metabolic process
GO:0065007	16515	9584	3	1	13878	1	1	false	0.6905894221131463	0.8313094257684663	0.0	biological regulation
GO:0007275	16515	4343	3	1	6284	1	2	false	0.6911203055396322	0.8313094257684663	0.0	multicellular organism development
GO:0036211	16515	3764	3	1	5415	1	2	false	0.6951061865182656	0.8313094257684663	0.0	protein modification process
GO:0044260	16515	6589	3	1	9167	1	2	false	0.7187738627761757	0.8538454611502222	0.0	cellular macromolecule metabolic process
GO:0042981	16515	1289	3	1	1705	1	2	false	0.7560117302046409	0.8920938416414761	0.0	regulation of apoptotic process
GO:0005488	16515	9221	3	1	11969	1	1	false	0.7704068844477681	0.9030597254785095	0.0	binding
GO:0120025	16515	1906	3	1	2390	1	2	false	0.797489539750139	0.9286555824722015	0.0	plasma membrane bounded cell projection
GO:0006464	16515	3764	3	1	4687	1	2	false	0.8030723277178098	0.9290444575558976	0.0	cellular protein modification process
GO:0005575	16515	11845	3	1	14589	1	1	false	0.8119130851968446	0.9331728316872823	0.0	cellular_component
GO:0003674	16515	11969	3	1	14589	1	1	false	0.8204126396574014	0.9368583046410326	0.0	molecular_function
GO:0032446	16515	886	3	1	1066	1	1	false	0.8311444652909008	0.9430292971569836	1.8746522401419E-209	protein modification by small protein conjugation
GO:0043170	16515	7606	3	1	8995	1	1	false	0.8455808782695051	0.9510984202109033	0.0	macromolecule metabolic process
GO:0043226	16515	9283	3	1	10934	1	1	false	0.849003109566795	0.9510984202109033	0.0	organelle
GO:0048731	16515	4127	3	1	4812	1	2	false	0.8576475477984249	0.954739723020888	0.0	system development
GO:0005886	16515	5537	3	1	6400	1	2	false	0.8651562500031486	0.9570791015659831	0.0	plasma membrane
GO:0006807	16515	8339	3	1	9406	1	1	false	0.8865617690907434	0.9617380347156375	0.0	nitrogen compound metabolic process
GO:0005622	16515	10525	3	1	11845	1	1	false	0.8885605740914505	0.9617380347156375	0.0	intracellular
GO:0019901	16515	700	3	1	786	1	1	false	0.8905852417304252	0.9617380347156375	2.985224654691716E-117	protein kinase binding
GO:0016567	16515	807	3	1	886	1	1	false	0.9108352144466583	0.9617380347156375	4.584485883610353E-115	protein ubiquitination
GO:0048856	16515	4812	3	1	5265	1	1	false	0.9139601139625344	0.9617380347156375	0.0	anatomical structure development
GO:0110165	16515	10934	3	1	11845	1	1	false	0.9230899113551975	0.9617380347156375	0.0	cellular anatomical entity
GO:0009987	16515	12841	3	1	13878	1	1	false	0.9252774175035601	0.9617380347156375	0.0	cellular process
GO:0044238	16515	8708	3	1	9406	1	1	false	0.9257920476364541	0.9617380347156375	0.0	primary metabolic process
GO:0006915	16515	1695	3	1	1819	1	1	false	0.9318306761956433	0.9617380347156375	6.637702222380925E-196	apoptotic process
GO:0032279	16515	326	3	1	348	1	2	false	0.9367816091955262	0.9617380347156375	2.6942141911331886E-35	asymmetric synapse
GO:0014069	16515	326	3	1	345	1	2	false	0.94492753623195	0.9617380347156375	1.2182739717218095E-31	postsynaptic density
GO:0012501	16515	1819	3	1	1921	1	1	false	0.9469026548681181	0.9617380347156375	1.7730777300949983E-172	programmed cell death
GO:0030154	16515	3328	3	1	3513	1	1	false	0.9473384571602879	0.9617380347156375	6.4067112836E-314	cell differentiation
GO:0008150	16515	13878	3	1	14589	1	1	false	0.9512646514428278	0.9617380347156375	0.0	biological_process
GO:0030097	16515	780	3	1	816	1	1	false	0.9558823529413423	0.9617380347156375	1.2301592088236886E-63	hemopoiesis
GO:0071704	16515	8995	3	1	9406	1	1	false	0.9563044864969051	0.9617380347156375	0.0	organic substance metabolic process
GO:0070011	16515	1042	3	1	1074	1	1	false	0.9702048417134437	0.9702048417134437	4.27162281241786E-62	peptidase activity, acting on L-amino acid peptides
GO:0000000	16515	14589	3	1	0	0	0	true	1.0	1.0	1.0	Gene Ontology
