## Supplementary File S3 for "PIGNON: A protein-protein interaction-guided functional enrichment analysis for quantitative proteomics": table-mcl2_cluster1028-Parent-Child-Union-Benjamini-Hochberg.txt

ID	Pop.total	Pop.term	Study.total	Study.term	Pop.family	Study.family	nparents	is.trivial	p	p.adjusted	p.min	name
GO:0034389	16515	23	3	2	4814	2	1	false	2.1838789851338966E-5	0.0064206042162936565	5.466564311744119E-63	lipid droplet organization
GO:0097194	16515	59	3	2	12841	3	3	false	6.207976852900099E-5	0.009125725973763146	6.203651090907924E-163	execution phase of apoptosis
GO:0005811	16515	75	3	2	4526	2	1	false	2.709941089295804E-4	0.02655742267509888	3.046281977573609E-165	lipid droplet
GO:0008219	16515	1921	3	3	12841	3	1	false	0.003343555217028727	0.23195266272187332	0.0	cell death
GO:1902510	16515	10	3	1	2259	1	4	false	0.00442673749447001	0.23195266272187332	1.069705333150166E-27	regulation of apoptotic DNA fragmentation
GO:0035634	16515	4	3	1	845	1	1	false	0.004733727810650476	0.23195266272187332	4.741026906033371E-11	response to stilbenoid
GO:0070417	16515	11	3	1	1950	1	2	false	0.005641025641021477	0.23692307692290204	2.64878293525525E-29	cellular response to cold
GO:1903624	16515	12	3	1	1060	1	3	false	0.011320754716981449	0.4160377358490682	2.533995741530713E-28	regulation of DNA catabolic process
GO:0032060	16515	69	3	2	570	2	1	false	0.01446674683193678	0.4177024336501835	8.742776029013099E-91	bleb assembly
GO:0120163	16515	45	3	1	3060	1	4	false	0.014705882352951321	0.4177024336501835	2.299009735169324E-101	negative regulation of cold-induced thermogenesis
GO:1990845	16515	147	3	1	9406	1	1	false	0.015628322347455845	0.4177024336501835	0.0	adaptive thermogenesis
GO:0045833	16515	67	3	1	3393	1	3	false	0.01974653698794632	0.4433752244164782	1.984720675303163E-142	negative regulation of lipid metabolic process
GO:0006308	16515	38	3	1	1918	1	4	false	0.01981230448383023	0.4433752244164782	1.3505235622172123E-80	DNA catabolic process
GO:1905954	16515	66	3	1	5421	2	3	false	0.02420374231401786	0.4433752244164782	2.8785433037820904E-154	positive regulation of lipid localization
GO:0009409	16515	45	3	1	3584	2	2	false	0.024957419211771973	0.4433752244164782	1.785317991814713E-104	response to cold
GO:0010883	16515	46	3	1	3592	2	3	false	0.02545199301145911	0.4433752244164782	2.092994557460541E-106	regulation of lipid storage
GO:1904950	16515	161	3	1	5789	1	3	false	0.027811366384532157	0.4433752244164782	1.192427E-318	negative regulation of establishment of protein localization
GO:0090288	16515	130	3	1	4400	1	4	false	0.02954545454544961	0.4433752244164782	9.947489075813996E-254	negative regulation of cellular response to growth factor stimulus
GO:1900117	16515	20	3	1	1310	2	2	false	0.030312749666151273	0.4433752244164782	1.2705824946092415E-44	regulation of execution phase of apoptosis
GO:0030031	16515	584	3	2	3268	2	2	false	0.03188968427634971	0.4433752244164782	0.0	cell projection assembly
GO:1903531	16515	166	3	1	4913	1	4	false	0.03378790962751088	0.4433752244164782	2.6018477275E-314	negative regulation of secretion by cell
GO:0050994	16515	50	3	1	1379	1	3	false	0.036258158085588806	0.4433752244164782	7.858812527943365E-93	regulation of lipid catabolic process
GO:0120161	16515	137	3	1	7411	2	4	false	0.0366327837072017	0.4433752244164782	1.192003779901721E-295	regulation of cold-induced thermogenesis
GO:0050710	16515	55	3	1	1480	1	6	false	0.037162162162136365	0.4433752244164782	1.5152965711923095E-101	negative regulation of cytokine secretion
GO:0050995	16515	21	3	1	557	1	4	false	0.037701974865346786	0.4433752244164782	1.6261812079152104E-38	negative regulation of lipid catabolic process
GO:0140097	16515	305	3	1	6357	1	1	false	0.047978606260771745	0.5251118894197548	0.0	catalytic activity, acting on DNA
GO:0050707	16515	175	3	1	3520	1	5	false	0.049715909090843675	0.5251118894197548	2.07135504689065E-301	regulation of cytokine secretion
GO:0030030	16515	1456	3	2	6509	2	1	false	0.05001065613521474	0.5251118894197548	0.0	cell projection organization
GO:0051051	16515	394	3	1	7554	1	3	false	0.0521577971935433	0.5280977961687293	0.0	negative regulation of transport
GO:0032879	16515	2429	3	2	10462	2	2	false	0.053887530221298906	0.5280977961687293	0.0	regulation of localization
GO:0090287	16515	244	3	1	8381	2	3	false	0.05738272071834099	0.5442103190707178	0.0	regulation of cellular response to growth factor stimulus
GO:0051052	16515	319	3	1	4959	1	3	false	0.06432748538003592	0.558707750780516	0.0	regulation of DNA metabolic process
GO:0019216	16515	359	3	1	5255	1	2	false	0.06831588962873845	0.558707750780516	0.0	regulation of lipid metabolic process
GO:0002221	16515	163	3	1	4610	2	1	false	0.06947305305227011	0.558707750780516	2.384664512736396E-305	pattern recognition receptor signaling pathway
GO:0009895	16515	278	3	1	3950	1	3	false	0.07037974683542668	0.558707750780516	0.0	negative regulation of catabolic process
GO:0090092	16515	210	3	1	2933	1	2	false	0.0715990453459734	0.558707750780516	0.0	regulation of transmembrane receptor protein serine/threonine kinase signaling pathway
GO:0090101	16515	97	3	1	1312	1	3	false	0.07393292682924126	0.558707750780516	1.3305054900982833E-149	negative regulation of transmembrane receptor protein serine/threonine kinase signaling pathway
GO:0051224	16515	158	3	1	2080	1	4	false	0.07596153846149488	0.558707750780516	4.6943965341896574E-242	negative regulation of protein transport
GO:0051235	16515	296	3	1	7011	2	2	false	0.08266203241639258	0.558707750780516	0.0	maintenance of location
GO:1905952	16515	110	3	1	2596	2	2	false	0.08296593840818717	0.558707750780516	4.413002076678623E-197	regulation of lipid localization
GO:0090305	16515	320	3	1	3833	1	1	false	0.08348552048008066	0.558707750780516	0.0	nucleic acid phosphodiester bond hydrolysis
GO:0002687	16515	116	3	1	1349	1	4	false	0.0859896219421858	0.558707750780516	4.577086226770132E-171	positive regulation of leukocyte migration
GO:0002685	16515	166	3	1	1924	1	3	false	0.08627858627859145	0.558707750780516	9.127204648613753E-245	regulation of leukocyte migration
GO:0044270	16515	526	3	1	6074	1	2	false	0.0865986170563182	0.558707750780516	0.0	cellular nitrogen compound catabolic process
GO:0004536	16515	94	3	1	1072	1	3	false	0.08768656716414015	0.558707750780516	1.0537133203664362E-137	deoxyribonuclease activity
GO:0051272	16515	495	3	1	5452	1	3	false	0.09079236977267265	0.558707750780516	0.0	positive regulation of cellular component movement
GO:0046700	16515	523	3	1	5652	1	2	false	0.09253361641880606	0.558707750780516	0.0	heterocycle catabolic process
GO:0000737	16515	30	3	1	320	1	3	false	0.0937499999999949	0.558707750780516	7.560605360579331E-43	DNA catabolic process, endonucleolytic
GO:0019439	16515	540	3	1	5673	1	2	false	0.09518773135912169	0.558707750780516	0.0	aromatic compound catabolic process
GO:1901361	16515	560	3	1	5697	1	2	false	0.09829734948190218	0.558707750780516	0.0	organic cyclic compound catabolic process
GO:0016042	16515	268	3	1	2721	1	2	false	0.09849320102910561	0.558707750780516	0.0	lipid catabolic process
GO:0050920	16515	181	3	1	1713	1	3	false	0.10566258026861607	0.558707750780516	3.417984554722397E-250	regulation of chemotaxis
GO:0050921	16515	123	3	1	1132	1	4	false	0.10865724381628687	0.558707750780516	2.8165874321488785E-168	positive regulation of chemotaxis
GO:0051048	16515	181	3	1	1643	1	3	false	0.1101643335361101	0.558707750780516	1.0072816101469269E-246	negative regulation of secretion
GO:0034655	16515	492	3	1	4444	1	5	false	0.11071107110723472	0.558707750780516	0.0	nucleobase-containing compound catabolic process
GO:0010876	16515	314	3	1	2808	1	1	false	0.11182336182332525	0.558707750780516	0.0	lipid localization
GO:0001816	16515	686	3	1	6028	1	1	false	0.11380225613827476	0.558707750780516	0.0	cytokine production
GO:0006921	16515	34	3	1	575	2	2	false	0.11486138463872621	0.558707750780516	1.184828195721335E-55	cellular component disassembly involved in execution phase of apoptosis
GO:0019915	16515	64	3	1	540	1	2	false	0.11851851851852159	0.558707750780516	8.301537562719072E-85	lipid storage
GO:0071677	16515	18	3	1	148	1	3	false	0.12162162162161722	0.558707750780516	1.6196392504662852E-23	positive regulation of mononuclear cell migration
GO:0032103	16515	431	3	1	3505	1	3	false	0.12296718972908963	0.558707750780516	0.0	positive regulation of response to external stimulus
GO:0050900	16515	399	3	1	3206	1	2	false	0.12445414847180404	0.558707750780516	0.0	leukocyte migration
GO:0051241	16515	1010	3	1	7773	1	3	false	0.12993696127577806	0.558707750780516	0.0	negative regulation of multicellular organismal process
GO:0006629	16515	1169	3	1	8996	1	2	false	0.1299466429528137	0.558707750780516	0.0	lipid metabolic process
GO:0042379	16515	46	3	1	352	1	2	false	0.1306818181818151	0.558707750780516	8.619055096031183E-59	chemokine receptor binding
GO:0060326	16515	248	3	1	3666	2	3	false	0.13073819449269078	0.558707750780516	0.0	cell chemotaxis
GO:0048871	16515	444	3	1	6507	2	2	false	0.13182228356279407	0.558707750780516	0.0	multicellular organismal homeostasis
GO:0006259	16515	942	3	1	7103	1	2	false	0.1326200197101316	0.558707750780516	0.0	DNA metabolic process
GO:0031329	16515	772	3	1	5738	1	3	false	0.13454165214361283	0.558707750780516	0.0	regulation of cellular catabolic process
GO:0071559	16515	221	3	1	1598	1	2	false	0.1382978723404079	0.558707750780516	4.427655808593946E-278	response to transforming growth factor beta
GO:0065008	16515	3583	3	2	9584	2	1	false	0.13974108034615118	0.558707750780516	0.0	regulation of biological quality
GO:0048583	16515	3777	3	2	9953	2	2	false	0.14398412086499715	0.558707750780516	0.0	regulation of response to stimulus
GO:0090026	16515	16	3	1	111	1	4	false	0.14414414414414026	0.558707750780516	1.2259658907059007E-19	positive regulation of monocyte chemotaxis
GO:1903530	16515	650	3	1	8512	2	3	false	0.14690257654328887	0.558707750780516	0.0	regulation of secretion by cell
GO:0009894	16515	925	3	1	6072	1	2	false	0.15233860342603214	0.558707750780516	0.0	regulation of catabolic process
GO:0044265	16515	1103	3	1	7226	1	3	false	0.15264323277102665	0.558707750780516	0.0	cellular macromolecule catabolic process
GO:0120031	16515	570	3	2	1446	2	2	false	0.15522118049068093	0.558707750780516	0.0	plasma membrane bounded cell projection assembly
GO:0071560	16515	215	3	1	1353	1	3	false	0.15890613451598912	0.558707750780516	1.762581023349221E-256	cellular response to transforming growth factor beta stimulus
GO:0022607	16515	2668	3	2	6683	2	2	false	0.1593422364830566	0.558707750780516	0.0	cellular component assembly
GO:0022411	16515	554	3	1	6509	2	1	false	0.16299359696906016	0.558707750780516	0.0	cellular component disassembly
GO:0009057	16515	1319	3	1	8030	1	2	false	0.16425902864220246	0.558707750780516	0.0	macromolecule catabolic process
GO:0001818	16515	230	3	1	1391	1	3	false	0.1653486700214922	0.558707750780516	4.369587958165681E-270	negative regulation of cytokine production
GO:0090025	16515	21	3	1	125	1	3	false	0.16799999999999612	0.558707750780516	2.7948841968818835E-24	regulation of monocyte chemotaxis
GO:0001664	16515	200	3	1	1183	1	1	false	0.16906170752321045	0.558707750780516	1.1343074011930345E-232	G protein-coupled receptor binding
GO:0005126	16515	201	3	1	1183	1	1	false	0.1699070160608222	0.558707750780516	2.319387463272972E-233	cytokine receptor binding
GO:0050663	16515	199	3	1	1164	1	3	false	0.17096219931268325	0.558707750780516	1.9025777468356598E-230	cytokine secretion
GO:0042330	16515	556	3	1	3248	1	2	false	0.17118226600997122	0.558707750780516	0.0	taxis
GO:0040017	16515	513	3	1	5694	2	3	false	0.172086993492093	0.558707750780516	0.0	positive regulation of locomotion
GO:0002237	16515	312	3	1	3436	2	3	false	0.17338532161370473	0.558707750780516	0.0	response to molecule of bacterial origin
GO:0048471	16515	689	3	1	10934	3	2	false	0.17739628868628074	0.558707750780516	0.0	perinuclear region of cytoplasm
GO:0071674	16515	72	3	1	399	1	1	false	0.18045112781954625	0.558707750780516	3.0334421632110195E-81	mononuclear cell migration
GO:0050709	16515	110	3	1	605	1	5	false	0.18181818181820894	0.558707750780516	6.2707670420810325E-124	negative regulation of protein secretion
GO:0032496	16515	298	3	1	1636	1	3	false	0.18215158924194436	0.558707750780516	0.0	response to lipopolysaccharide
GO:0042742	16515	217	3	1	1189	1	2	false	0.1825063078217591	0.558707750780516	1.4317994561909391E-244	defense response to bacterium
GO:1903556	16515	55	3	1	300	1	3	false	0.18333333333332902	0.558707750780516	1.4296869922817354E-61	negative regulation of tumor necrosis factor superfamily cytokine production
GO:0071675	16515	35	3	1	190	1	2	false	0.18421052631579443	0.558707750780516	5.11211494628133E-39	regulation of mononuclear cell migration
GO:0044085	16515	2890	3	2	6683	2	1	false	0.18696807308865288	0.558707750780516	0.0	cellular component biogenesis
GO:0040012	16515	891	3	1	9059	2	2	false	0.18704649344701668	0.558707750780516	0.0	regulation of locomotion
GO:0002792	16515	114	3	1	594	1	3	false	0.19191919191915185	0.558707750780516	1.7194928178316724E-125	negative regulation of peptide secretion
GO:0042802	16515	603	3	1	5904	2	1	false	0.1938524437757364	0.558707750780516	0.0	identical protein binding
GO:0051270	16515	896	3	1	8723	2	3	false	0.19489370456418462	0.558707750780516	0.0	regulation of cellular component movement
GO:0009266	16515	220	3	1	1117	1	1	false	0.19695613249769037	0.558707750780516	6.843214967461627E-240	response to temperature stimulus
GO:0009306	16515	519	3	1	2617	1	4	false	0.19831868551785156	0.558707750780516	0.0	protein secretion
GO:0002790	16515	542	3	1	2726	1	2	false	0.19882611885543847	0.558707750780516	0.0	peptide secretion
GO:0010890	16515	6	3	1	30	1	3	false	0.19999999999999962	0.558707750780516	1.684139615174105E-6	positive regulation of sequestering of triglyceride
GO:0071624	16515	28	3	1	139	1	3	false	0.2014388489208663	0.558707750780516	5.58984149108985E-30	positive regulation of granulocyte chemotaxis
GO:0071706	16515	141	3	1	686	1	1	false	0.20553935860062428	0.5646648228629612	1.2068443399567909E-150	tumor necrosis factor superfamily cytokine production
GO:0071692	16515	525	3	1	2531	1	1	false	0.2074278941129245	0.5646648228629612	0.0	protein localization to extracellular region
GO:0070887	16515	2939	3	2	6418	2	2	false	0.20966195229719212	0.5655102199575641	0.0	cellular response to chemical stimulus
GO:1901575	16515	1956	3	1	9133	1	2	false	0.21416840030540835	0.5660159408569775	0.0	organic substance catabolic process
GO:0030730	16515	14	3	1	64	1	1	false	0.2187499999999976	0.5660159408569775	2.0896152409443267E-14	sequestering of triglyceride
GO:1903555	16515	139	3	1	634	1	2	false	0.21924290220824083	0.5660159408569775	3.9918380435098813E-144	regulation of tumor necrosis factor superfamily cytokine production
GO:0010884	16515	22	3	1	100	1	3	false	0.22000000000000502	0.5660159408569775	1.3638719008708662E-22	positive regulation of lipid storage
GO:0001817	16515	632	3	1	2817	1	2	false	0.2243521476746345	0.5660159408569775	0.0	regulation of cytokine production
GO:0042592	16515	1707	3	2	3583	2	1	false	0.2269029583680455	0.5660159408569775	0.0	homeostatic process
GO:0010889	16515	11	3	1	48	1	2	false	0.22916666666666513	0.5660159408569775	4.4257186646427175E-11	regulation of sequestering of triglyceride
GO:0044248	16515	2055	3	1	8923	1	2	false	0.23030370951582915	0.5660159408569775	0.0	cellular catabolic process
GO:0031967	16515	1126	3	1	9029	2	3	false	0.23387822912926962	0.5660159408569775	0.0	organelle envelope
GO:0004518	16515	251	3	1	1069	1	2	false	0.23479887745547204	0.5660159408569775	3.2666965749252185E-252	nuclease activity
GO:0005739	16515	1076	3	1	8452	2	2	false	0.23842032936731722	0.5660159408569775	0.0	mitochondrion
GO:0043228	16515	4536	3	2	9283	2	1	false	0.23873737961927036	0.5660159408569775	0.0	non-membrane-bounded organelle
GO:0006950	16515	3575	3	2	7281	2	1	false	0.24105058174855246	0.5660159408569775	0.0	response to stress
GO:1903845	16515	66	3	1	272	1	3	false	0.24264705882351176	0.5660159408569775	6.207364977044406E-65	negative regulation of cellular response to transforming growth factor beta stimulus
GO:0009892	16515	2467	3	1	10162	1	3	false	0.24276717181444213	0.5660159408569775	0.0	negative regulation of metabolic process
GO:0002548	16515	53	3	1	218	1	3	false	0.24311926605503525	0.5660159408569775	4.891409731596004E-52	monocyte chemotaxis
GO:0090087	16515	662	3	1	2719	1	2	false	0.2434718646561063	0.5660159408569775	0.0	regulation of peptide transport
GO:0034142	16515	31	3	1	124	1	1	false	0.2499999999999955	0.5660159408569775	6.315443907541592E-30	toll-like receptor 4 signaling pathway
GO:0009056	16515	2357	3	1	9406	1	1	false	0.25058473314938123	0.5660159408569775	0.0	catabolic process
GO:0043232	16515	4526	3	2	9010	2	2	false	0.2523084265592556	0.5660159408569775	0.0	intracellular non-membrane-bounded organelle
GO:0046983	16515	799	3	1	5904	2	1	false	0.2523690356331033	0.5660159408569775	0.0	protein dimerization activity
GO:0071363	16515	620	3	1	2444	1	2	false	0.25368248772489893	0.5660159408569775	0.0	cellular response to growth factor stimulus
GO:0023061	16515	600	3	1	2361	1	2	false	0.2541296060990511	0.5660159408569775	0.0	signal release
GO:0071622	16515	40	3	1	154	1	2	false	0.2597402597402568	0.5736519319423669	6.716776717243363E-38	regulation of granulocyte chemotaxis
GO:0035592	16515	519	3	1	1984	1	2	false	0.26159274193559334	0.5736519319423669	0.0	establishment of protein localization to extracellular region
GO:0002682	16515	1311	3	1	9249	2	2	false	0.26341160140210723	0.5736519319423669	0.0	regulation of immune system process
GO:0006935	16515	556	3	1	3829	2	2	false	0.26936242223283285	0.5815755280802432	0.0	chemotaxis
GO:0002684	16515	887	3	1	6068	2	3	false	0.2710062834931745	0.5815755280802432	0.0	positive regulation of immune system process
GO:0042221	16515	3829	3	2	7281	2	1	false	0.2765253082305677	0.5885158127853184	0.0	response to chemical
GO:0031975	16515	1126	3	1	10934	3	1	false	0.27824387067060974	0.5885158127853184	0.0	envelope
GO:0009628	16515	1117	3	1	7281	2	1	false	0.2833082794128804	0.5949473867670488	0.0	response to abiotic stimulus
GO:0140352	16515	1405	3	1	13247	3	2	false	0.285650260667462	0.5956111818172612	0.0	export from cell
GO:0007165	16515	4610	3	2	12851	3	5	false	0.2937143213818386	0.6081127499032434	0.0	signal transduction
GO:0016788	16515	1001	3	1	3358	1	1	false	0.29809410363316363	0.609704334680145	0.0	hydrolase activity, acting on ester bonds
GO:1903844	16515	104	3	1	348	1	2	false	0.29885057471267223	0.609704334680145	1.4318984978380154E-91	regulation of cellular response to transforming growth factor beta stimulus
GO:0051046	16515	692	3	1	2270	1	2	false	0.30484581497777946	0.609704334680145	0.0	regulation of secretion
GO:0023052	16515	5095	3	2	13878	3	1	false	0.3053701129467339	0.609704334680145	0.0	signaling
GO:0048585	16515	1457	3	1	8481	2	3	false	0.31409454651859986	0.609704334680145	0.0	negative regulation of response to stimulus
GO:0046903	16515	1477	3	1	4702	1	1	false	0.3141216503625501	0.609704334680145	0.0	secretion
GO:0002688	16515	100	3	1	318	1	3	false	0.3144654088050494	0.609704334680145	2.1340775070363955E-85	regulation of leukocyte chemotaxis
GO:0040011	16515	1650	3	1	13878	3	1	false	0.31597343074473105	0.609704334680145	0.0	locomotion
GO:0070201	16515	688	3	1	2163	1	2	false	0.31807674526151986	0.609704334680145	0.0	regulation of establishment of protein localization
GO:0009607	16515	1277	3	1	7281	2	1	false	0.32003490946431834	0.609704334680145	0.0	response to biotic stimulus
GO:0007178	16515	304	3	1	947	1	1	false	0.321013727560695	0.609704334680145	2.6692498831821777E-257	transmembrane receptor protein serine/threonine kinase signaling pathway
GO:0048518	16515	5275	3	2	13878	3	2	false	0.32358231885316724	0.609704334680145	0.0	positive regulation of biological process
GO:0030512	16515	64	3	1	197	1	4	false	0.324873096446686	0.609704334680145	1.8856736987807205E-53	negative regulation of transforming growth factor beta receptor signaling pathway
GO:0002690	16515	82	3	1	250	1	4	false	0.32800000000001855	0.609704334680145	3.714382009209217E-68	positive regulation of leukocyte chemotaxis
GO:0023057	16515	1267	3	1	7020	2	3	false	0.32841514018124085	0.609704334680145	0.0	negative regulation of signaling
GO:2000147	16515	486	3	1	1475	1	4	false	0.3294915254238059	0.609704334680145	0.0	positive regulation of cell motility
GO:0051223	16515	642	3	1	1947	1	3	false	0.32973805855150695	0.609704334680145	0.0	regulation of protein transport
GO:0032101	16515	863	3	1	4678	2	2	false	0.33496018968928787	0.6154893485540665	0.0	regulation of response to external stimulus
GO:0010648	16515	1264	3	1	6700	2	3	false	0.34174492517151556	0.6240559503132024	0.0	negative regulation of cell communication
GO:0004520	16515	60	3	1	174	1	2	false	0.34482758620689796	0.6257982120051111	3.2939339542032636E-48	endodeoxyribonuclease activity
GO:0007154	16515	5113	3	2	12841	3	1	false	0.34936650683767567	0.6279089773520581	0.0	cell communication
GO:0030335	16515	468	3	1	1330	1	3	false	0.35187969924832446	0.6279089773520581	0.0	positive regulation of cell migration
GO:0044419	16515	1871	3	1	13878	3	1	false	0.3523978954526857	0.6279089773520581	0.0	interspecies interaction between organisms
GO:0001659	16515	158	3	1	444	1	1	false	0.3558558558557687	0.6302507326602168	7.475677898822318E-125	temperature homeostasis
GO:0005102	16515	1183	3	1	5904	2	1	false	0.360623209823149	0.6348696029221904	0.0	signaling receptor binding
GO:0007167	16515	947	3	1	2604	1	1	false	0.3636712749612888	0.6364247311822554	0.0	enzyme linked receptor protein signaling pathway
GO:0005509	16515	635	3	1	1729	1	1	false	0.36726431463263315	0.638909517763279	0.0	calcium ion binding
GO:0009719	16515	1513	3	1	7281	2	1	false	0.3724435569900354	0.644108269147473	0.0	response to endogenous stimulus
GO:0032720	16515	54	3	1	141	1	3	false	0.3829787234042635	0.6557917354444324	2.563359521770328E-40	negative regulation of tumor necrosis factor production
GO:0045184	16515	1978	3	1	5129	1	2	false	0.3856502242142764	0.6557917354444324	0.0	establishment of protein localization
GO:0051179	16515	5875	3	2	13878	3	1	false	0.38589105521049927	0.6557917354444324	0.0	localization
GO:0017015	16515	102	3	1	262	1	3	false	0.3893129770992044	0.6564253420044959	1.730687510771138E-75	regulation of transforming growth factor beta receptor signaling pathway
GO:0070848	16515	649	3	1	2958	2	1	false	0.39072937024077137	0.6564253420044959	0.0	response to growth factor
GO:0005515	16515	5904	3	2	9221	2	1	false	0.40993045912445397	0.6824285590615946	0.0	protein binding
GO:0006928	16515	2076	3	1	12841	3	1	false	0.41084984678198044	0.6824285590615946	0.0	movement of cell or subcellular component
GO:0030595	16515	188	3	1	454	1	2	false	0.4140969162996601	0.6828487221219359	4.755152023939475E-133	leukocyte chemotaxis
GO:0019219	16515	2640	3	1	6350	1	4	false	0.4157480314960086	0.6828487221219359	0.0	regulation of nucleobase-containing compound metabolic process
GO:0009968	16515	1148	3	1	4789	2	5	false	0.42200632785437214	0.6892770021621412	0.0	negative regulation of signal transduction
GO:0010941	16515	1424	3	1	8412	3	2	false	0.4267694496588052	0.6900584795321167	0.0	regulation of cell death
GO:0032880	16515	928	3	1	3765	2	2	false	0.43225807362048685	0.6900584795321167	0.0	regulation of protein localization
GO:0051674	16515	1451	3	1	5875	2	1	false	0.4329906185947071	0.6900584795321167	0.0	localization of cell
GO:0048584	16515	2094	3	1	8465	2	3	false	0.43357238244826934	0.6900584795321167	0.0	positive regulation of response to stimulus
GO:0051716	16515	5952	3	2	13037	3	2	false	0.4349792601163406	0.6900584795321167	0.0	cellular response to stimulus
GO:0009617	16515	553	3	1	1254	1	1	false	0.4409888357257984	0.6900584795321167	0.0	response to bacterium
GO:0050708	16515	417	3	1	944	1	4	false	0.4417372881354533	0.6900584795321167	1.5851155306691098E-280	regulation of protein secretion
GO:0002791	16515	437	3	1	986	1	3	false	0.44320486815400545	0.6900584795321167	3.509597636446445E-293	regulation of peptide secretion
GO:0097529	16515	177	3	1	399	1	1	false	0.44360902255636075	0.6900584795321167	2.451808183492864E-118	myeloid leukocyte migration
GO:0002376	16515	2527	3	1	13878	3	1	false	0.45285703621140705	0.7007366770850193	0.0	immune system process
GO:0071705	16515	2183	3	1	4702	1	1	false	0.4642705231834458	0.7146363027012202	0.0	nitrogen compound transport
GO:0005740	16515	703	3	1	1492	1	2	false	0.47117962466469165	0.7195244328483094	0.0	mitochondrial envelope
GO:0071840	16515	6683	3	2	13878	3	1	false	0.47234086918273366	0.7195244328483094	0.0	cellular component organization or biogenesis
GO:0051239	16515	2782	3	1	10089	2	2	false	0.47547574013626226	0.7205663278353666	0.0	regulation of multicellular organismal process
GO:0090304	16515	3833	3	1	8019	1	2	false	0.4779897742858977	0.7206615058464304	0.0	nucleic acid metabolic process
GO:0007179	16515	167	3	1	346	1	2	false	0.48265895953756105	0.7239884393063416	2.0029217406586824E-103	transforming growth factor beta receptor signaling pathway
GO:0033993	16515	838	3	1	2958	2	1	false	0.4864090960744476	0.7259100215527289	0.0	response to lipid
GO:0014070	16515	845	3	1	2958	2	1	false	0.4897959323663458	0.7272727480591195	0.0	response to organic cyclic compound
GO:0006139	16515	4384	3	1	8848	1	5	false	0.49547920433637904	0.7274639896479367	0.0	nucleobase-containing compound metabolic process
GO:0071621	16515	101	3	1	202	1	2	false	0.49999999999999906	0.7274639896479367	2.774686940462702E-60	granulocyte chemotaxis
GO:0033554	16515	1926	3	1	6548	2	2	false	0.5017871806870118	0.7274639896479367	0.0	cellular response to stress
GO:0016043	16515	6509	3	2	12854	3	2	false	0.5095692309747943	0.7274639896479367	0.0	cellular component organization
GO:0043207	16515	1256	3	1	2462	1	2	false	0.5101543460606558	0.7274639896479367	0.0	response to external biotic stimulus
GO:0046483	16515	4528	3	1	8863	1	1	false	0.5108879611877025	0.7274639896479367	0.0	heterocycle metabolic process
GO:0051171	16515	4412	3	1	8635	1	2	false	0.5109438332384818	0.7274639896479367	0.0	regulation of nitrogen compound metabolic process
GO:0051049	16515	1594	3	1	5283	2	2	false	0.5124484291356344	0.7274639896479367	0.0	regulation of transport
GO:0080090	16515	4581	3	1	8908	1	2	false	0.5142568477784497	0.7274639896479367	0.0	regulation of primary metabolic process
GO:0006725	16515	4570	3	1	8863	1	1	false	0.5156267629462289	0.7274639896479367	0.0	cellular aromatic compound metabolic process
GO:0051128	16515	2242	3	1	10141	3	2	false	0.52746114952122	0.7274639896479367	0.0	regulation of cellular component organization
GO:0016787	16515	3358	3	1	6357	1	1	false	0.5282365895857171	0.7274639896479367	0.0	hydrolase activity
GO:0005737	16515	6076	3	2	11683	3	2	false	0.5300942492588145	0.7274639896479367	0.0	cytoplasm
GO:0071702	16515	2495	3	1	4702	1	1	false	0.5306252658462377	0.7274639896479367	0.0	organic substance transport
GO:1901360	16515	4777	3	1	8995	1	1	false	0.5310728182328325	0.7274639896479367	0.0	organic cyclic compound metabolic process
GO:0005575	16515	11845	3	3	14589	3	1	false	0.5351899274240102	0.7274639896479367	0.0	cellular_component
GO:0043167	16515	2941	3	1	9221	2	1	false	0.5361888512103605	0.7274639896479367	0.0	ion binding
GO:2000145	16515	829	3	1	1544	1	3	false	0.5369170984451738	0.7274639896479367	0.0	regulation of cell motility
GO:0050896	16515	7281	3	2	13878	3	1	false	0.5369377066449057	0.7274639896479367	0.0	response to stimulus
GO:0006996	16515	4814	3	2	6509	2	1	false	0.5469657491843531	0.7351717174470281	0.0	organelle organization
GO:0007267	16515	1687	3	1	5153	2	2	false	0.5476279119758475	0.7351717174470281	0.0	cell-cell signaling
GO:0034641	16515	5039	3	1	9147	1	2	false	0.5508910025088619	0.7361907033527518	0.0	cellular nitrogen compound metabolic process
GO:0009605	16515	2447	3	1	7281	2	1	false	0.5592411605685275	0.7439431463335454	0.0	response to external stimulus
GO:0004519	16515	141	3	1	251	1	1	false	0.5617529880477792	0.7439431463335454	3.7152379073577885E-74	endonuclease activity
GO:0030334	16515	777	3	1	1360	1	2	false	0.5713235294118674	0.7532247428120583	0.0	regulation of cell migration
GO:0060255	16515	4602	3	1	7947	1	2	false	0.5790864477184862	0.7600509626305131	0.0	regulation of macromolecule metabolic process
GO:0098542	16515	941	3	1	1609	1	2	false	0.5848353014288356	0.7641847938670118	0.0	defense response to other organism
GO:0006309	16515	23	3	1	39	1	2	false	0.5897435897435872	0.7671885636487373	2.6517278227985092E-11	apoptotic DNA fragmentation
GO:0005488	16515	9221	3	2	11969	2	1	false	0.5935119881858022	0.7686895353595853	0.0	binding
GO:0010033	16515	2958	3	2	3829	2	1	false	0.5967496854130652	0.7694930154010577	0.0	response to organic substance
GO:0023051	16515	3308	3	1	9004	2	2	false	0.5998332753785816	0.7700916286519781	0.0	regulation of signaling
GO:0006952	16515	1379	3	1	3575	2	1	false	0.6227439041058103	0.7922537014183304	0.0	defense response
GO:0043169	16515	1836	3	1	2941	1	1	false	0.6242774566465132	0.7922537014183304	0.0	cation binding
GO:1901700	16515	1487	3	1	3829	2	1	false	0.6259488373502444	0.7922537014183304	0.0	response to oxygen-containing compound
GO:0010646	16515	3269	3	1	8383	2	2	false	0.6278745320764318	0.7922537014183304	0.0	regulation of cell communication
GO:0097530	16515	116	3	1	177	1	1	false	0.6553672316384461	0.8234101115457401	4.916732364615334E-49	granulocyte migration
GO:0031323	16515	4758	3	1	11275	2	3	false	0.6659325087964487	0.833124074834706	0.0	regulation of cellular metabolic process
GO:0051707	16515	1254	3	1	1873	1	2	false	0.6695141484244481	0.8340557611728295	0.0	response to other organism
GO:0019222	16515	5105	3	1	11880	2	2	false	0.6747942851431983	0.8344561288206149	0.0	regulation of metabolic process
GO:0048870	16515	1451	3	1	2148	1	3	false	0.675512104283355	0.8344561288206149	0.0	cell motility
GO:0072507	16515	447	3	1	652	1	2	false	0.6855828220858939	0.8405023923447221	1.5162498349701476E-175	divalent inorganic cation homeostasis
GO:0050801	16515	717	3	1	1045	1	1	false	0.6861244019140589	0.8405023923447221	1.6318728044228007E-281	ion homeostasis
GO:0048523	16515	4164	3	1	12864	3	3	false	0.6906991022846116	0.8425955853596506	0.0	negative regulation of cellular process
GO:0050794	16515	8239	3	2	12995	3	2	false	0.6962203657135632	0.8458214360321801	0.0	regulation of cellular process
GO:0005622	16515	10525	3	3	11845	3	1	false	0.7015317340347604	0.8487667893260064	0.0	intracellular
GO:0050789	16515	8917	3	2	13878	3	2	false	0.708015106412641	0.8513555335764778	0.0	regulation of biological process
GO:0048519	16515	4686	3	1	13878	3	2	false	0.7094629446470648	0.8513555335764778	0.0	negative regulation of biological process
GO:0055074	16515	410	3	1	571	1	2	false	0.7180385288966885	0.8555445977983629	8.549799163110391E-147	calcium ion homeostasis
GO:0044260	16515	6589	3	1	9167	1	2	false	0.7187738627761757	0.8555445977983629	0.0	cellular macromolecule metabolic process
GO:0033036	16515	2808	3	1	5875	2	1	false	0.7275140503814528	0.8624561726296255	0.0	macromolecule localization
GO:0048522	16515	4621	3	1	12886	3	3	false	0.7361739634427935	0.869217450811973	0.0	positive regulation of cellular process
GO:0042803	16515	603	3	1	799	1	2	false	0.7546933667082819	0.8875193992489395	1.4553087568464765E-192	protein homodimerization activity
GO:0002224	16515	124	3	1	163	1	1	false	0.7607361963190308	0.891061520788028	1.5327318637346516E-38	toll-like receptor signaling pathway
GO:0065007	16515	9584	3	2	13878	3	1	false	0.7720556775335542	0.8984387747825938	0.0	biological regulation
GO:0015833	16515	1929	3	1	2495	1	2	false	0.7731462925850212	0.8984387747825938	0.0	peptide transport
GO:0003824	16515	6357	3	1	11969	2	1	false	0.7801742904959434	0.9030363834874306	0.0	catalytic activity
GO:0110165	16515	10934	3	3	11845	3	1	false	0.786543683336195	0.9051963884544789	0.0	cellular anatomical entity
GO:0009966	16515	2880	3	1	5336	2	4	false	0.7881982157970973	0.9051963884544789	0.0	regulation of signal transduction
GO:0009987	16515	12841	3	3	13878	3	1	false	0.7921516040267216	0.9061967765908799	0.0	cellular process
GO:0006915	16515	1695	3	3	1819	3	1	false	0.8090187022192921	0.9202604573485476	6.637702222380925E-196	apoptotic process
GO:0007166	16515	2604	3	1	4610	2	1	false	0.81070564099753	0.9202604573485476	0.0	cell surface receptor signaling pathway
GO:0106106	16515	137	3	1	168	1	2	false	0.8154761904761828	0.922115384615376	1.6317869901737185E-34	cold-induced thermogenesis
GO:0032501	16515	6028	3	1	13878	3	1	false	0.8190509873980014	0.9226091582184384	0.0	multicellular organismal process
GO:0071495	16515	1268	3	1	1513	1	1	false	0.8380700594853455	0.9404297614072198	3.6313787365830666E-290	cellular response to endogenous stimulus
GO:0043170	16515	7606	3	1	8995	1	1	false	0.8455808782695051	0.9427290652930119	0.0	macromolecule metabolic process
GO:0012501	16515	1819	3	3	1921	3	1	false	0.8489418374476323	0.9427290652930119	1.7730777300949983E-172	programmed cell death
GO:0048878	16515	1045	3	1	1707	2	1	false	0.8497387833423407	0.9427290652930119	0.0	chemical homeostasis
GO:0008150	16515	13878	3	3	14589	3	1	false	0.8607945342954457	0.9514044852739136	0.0	biological_process
GO:0055065	16515	571	3	1	652	1	2	false	0.8757668711654794	0.964327566002438	1.1535948196394761E-105	metal ion homeostasis
GO:0006807	16515	8339	3	1	9406	1	1	false	0.8865617690907434	0.9725714929577558	0.0	nitrogen compound metabolic process
GO:0055080	16515	640	3	1	717	1	1	false	0.8926080892606806	0.9726675828372028	1.3362150715858248E-105	cation homeostasis
GO:0042886	16515	1950	3	1	2183	1	1	false	0.8932661475035535	0.9726675828372028	3.676E-321	amide transport
GO:0008104	16515	2531	3	1	2808	1	1	false	0.9013532763532341	0.9742234981523519	0.0	protein localization
GO:0032940	16515	1368	3	1	1513	1	2	false	0.9041639127564974	0.9742234981523519	8.433213512315943E-207	secretion by cell
GO:0016477	16515	1315	3	1	1451	1	1	false	0.9062715368704692	0.9742234981523519	2.5941692467191015E-195	cell migration
GO:0098771	16515	651	3	1	717	1	1	false	0.9079497907950491	0.9742234981523519	4.095764458482241E-95	inorganic ion homeostasis
GO:0003674	16515	11969	3	2	14589	3	1	false	0.9148485249957446	0.9780562412681779	0.0	molecular_function
GO:0071310	16515	2428	3	1	3396	2	2	false	0.9188115273805226	0.9787340182966437	0.0	cellular response to organic substance
GO:0044238	16515	8708	3	1	9406	1	1	false	0.9257920476364541	0.9826096101267779	0.0	primary metabolic process
GO:0043229	16515	9004	3	2	10673	3	2	false	0.9343130735760479	0.9837637457445441	0.0	intracellular organelle
GO:0043226	16515	9283	3	2	10934	3	1	false	0.938509850624058	0.9837637457445441	0.0	organelle
GO:0030262	16515	32	3	1	34	1	1	false	0.9411764705882264	0.9837637457445441	0.0017825311942958803	apoptotic nuclear changes
GO:0046872	16515	1729	3	1	1836	1	1	false	0.9417211328980686	0.9837637457445441	1.6689959932889248E-176	metal ion binding
GO:0015031	16515	1899	3	1	2008	1	2	false	0.945717131473267	0.9837637457445441	2.850273740397961E-183	protein transport
GO:0071704	16515	8995	3	1	9406	1	1	false	0.9563044864969051	0.9837637457445441	0.0	organic substance metabolic process
GO:0043227	16515	7507	3	1	9283	2	1	false	0.9634142970128743	0.9837637457445441	0.0	membrane-bounded organelle
GO:0043231	16515	7335	3	1	9029	2	2	false	0.9648164902476057	0.9837637457445441	0.0	intracellular membrane-bounded organelle
GO:0051234	16515	4792	3	1	5875	2	1	false	0.9660442049034544	0.9837637457445441	0.0	establishment of localization
GO:0008152	16515	9406	3	1	13878	3	1	false	0.9665553061074156	0.9837637457445441	0.0	metabolic process
GO:0044237	16515	8863	3	1	13059	3	2	false	0.9668437137411192	0.9837637457445441	0.0	cellular metabolic process
GO:0043067	16515	1303	3	1	1919	3	2	false	0.9670330697965076	0.9837637457445441	0.0	regulation of programmed cell death
GO:0120036	16515	1437	3	2	1456	2	1	false	0.9740625354040751	0.9874978807199932	1.0870553178834464E-43	plasma membrane bounded cell projection organization
GO:0032680	16515	138	3	1	141	1	2	false	0.9787234042553515	0.9879393738413897	2.186700487634236E-6	regulation of tumor necrosis factor production
GO:0006810	16515	4702	3	1	4792	1	1	false	0.9812186978288634	0.9879393738413897	1.9528703698435357E-193	transport
GO:0042981	16515	1289	3	1	1705	3	2	false	0.9855544811017686	0.9889181482727645	0.0	regulation of apoptotic process
GO:0032640	16515	140	3	1	141	1	1	false	0.9929078014184956	0.9929078014184956	0.007092198581560472	tumor necrosis factor production
GO:0000000	16515	14589	3	3	0	0	0	true	1.0	1.0	1.0	Gene Ontology
