## Supplementary File S3 for "PIGNON: A protein-protein interaction-guided functional enrichment analysis for quantitative proteomics": table-mcl2_cluster1029-Parent-Child-Union-Benjamini-Hochberg.txt

ID	Pop.total	Pop.term	Study.total	Study.term	Pop.family	Study.family	nparents	is.trivial	p	p.adjusted	p.min	name
GO:0071535	16515	4	3	1	644	1	1	false	0.006211180124222245	0.6615746180986737	1.408384847157772E-10	RING-like zinc finger domain binding
GO:0031519	16515	48	3	1	6237	1	2	false	0.007696007695988967	0.6615746180986737	1.0323288694317843E-121	PcG protein complex
GO:0000152	16515	41	3	1	3557	1	2	false	0.011526567332029097	0.6615746180986737	1.072731676077998E-96	nuclear ubiquitin ligase complex
GO:0002039	16515	65	3	1	5904	2	1	false	0.021899605960291713	0.6615746180986737	8.818227475807576E-155	p53 binding
GO:0007379	16515	11	3	1	379	1	2	false	0.029023746701849883	0.6615746180986737	1.9940629836407127E-21	segment specification
GO:0051443	16515	32	3	1	1084	1	4	false	0.02952029520294186	0.6615746180986737	3.16159177613148E-62	positive regulation of ubiquitin-protein transferase activity
GO:0045023	16515	43	3	1	1438	1	1	false	0.02990264255912443	0.6615746180986737	1.8748188408440704E-83	G0 to G1 transition
GO:0016458	16515	207	3	1	12841	2	2	false	0.03198185281214749	0.6615746180986737	0.0	gene silencing
GO:0051438	16515	51	3	1	1398	1	3	false	0.0364806866952655	0.6615746180986737	1.4815647143987795E-94	regulation of ubiquitin-protein transferase activity
GO:0016574	16515	46	3	1	1160	1	2	false	0.03965517241379423	0.6615746180986737	1.4728748261834174E-83	histone ubiquitination
GO:0034401	16515	105	3	1	2270	1	2	false	0.04625550660789074	0.6615746180986737	5.155628577149534E-184	chromatin organization involved in regulation of transcription
GO:0048144	16515	75	3	1	1612	1	1	false	0.04652605459059539	0.6615746180986737	3.9962010016931057E-131	fibroblast proliferation
GO:0000151	16515	276	3	1	10545	2	2	false	0.05166444697151208	0.6615746180986737	0.0	ubiquitin ligase complex
GO:0009897	16515	297	3	1	5657	1	3	false	0.05250132579099946	0.6615746180986737	0.0	external side of plasma membrane
GO:0048146	16515	46	3	1	840	1	3	false	0.054761904761909876	0.6615746180986737	5.871750585422606E-77	positive regulation of fibroblast proliferation
GO:0048145	16515	75	3	1	1354	1	2	false	0.05539143279175156	0.6615746180986737	2.6920320975589723E-125	regulation of fibroblast proliferation
GO:0070316	16515	43	3	1	696	1	2	false	0.061781609195396325	0.6615746180986737	1.3311941220925245E-69	regulation of G0 to G1 transition
GO:0007389	16515	379	3	1	6028	1	2	false	0.06287325812887976	0.6615746180986737	0.0	pattern specification process
GO:1903322	16515	127	3	1	2016	1	3	false	0.06299603174597884	0.6615746180986737	3.7109557057516777E-205	positive regulation of protein modification by small protein conjugation or removal
GO:0045814	16515	110	3	1	1422	1	2	false	0.0773558368495477	0.6615746180986737	1.8272392162232393E-167	negative regulation of gene expression, epigenetic
GO:0098552	16515	473	3	1	10934	2	3	false	0.0846515110053771	0.6615746180986737	0.0	side of membrane
GO:0097478	16515	473	3	1	10934	2	2	false	0.0846515110053771	0.6615746180986737	0.0	leaflet of membrane bilayer
GO:0006513	16515	69	3	1	807	1	1	false	0.08550185873606912	0.6615746180986737	9.096500719625759E-102	protein monoubiquitination
GO:1903320	16515	217	3	1	2456	1	2	false	0.08835504885996776	0.6615746180986737	8.50003E-318	regulation of protein modification by small protein conjugation or removal
GO:0006342	16515	96	3	1	973	1	4	false	0.09866392600209335	0.6615746180986737	1.7495975500888777E-135	chromatin silencing
GO:0043167	16515	2941	3	2	9221	2	1	false	0.10170291758441691	0.6615746180986737	0.0	ion binding
GO:0097193	16515	268	3	1	2604	1	2	false	0.10291858678945728	0.6615746180986737	0.0	intrinsic apoptotic signaling pathway
GO:1990841	16515	56	3	1	542	1	1	false	0.1033210332103134	0.6615746180986737	1.0624279019290664E-77	promoter-specific chromatin binding
GO:0016569	16515	437	3	1	4154	1	2	false	0.10519980741450526	0.6615746180986737	0.0	covalent chromatin modification
GO:0040029	16515	279	3	1	2644	1	1	false	0.10552193645986602	0.6615746180986737	0.0	regulation of gene expression, epigenetic
GO:0072331	16515	260	3	1	2462	1	1	false	0.10560519902525044	0.6615746180986737	0.0	signal transduction by p53 class mediator
GO:0097549	16515	96	3	1	882	1	2	false	0.10884353741501458	0.6615746180986737	3.651337737514848E-131	chromatin organization involved in negative regulation of transcription
GO:0006325	16515	713	3	1	6509	1	2	false	0.1095406360421305	0.6615746180986737	0.0	chromatin organization
GO:0016570	16515	421	3	1	3779	1	2	false	0.1114051336332747	0.6615746180986737	0.0	histone modification
GO:0097190	16515	569	3	1	5063	1	2	false	0.11238396207741876	0.6615746180986737	0.0	apoptotic signaling pathway
GO:0003682	16515	542	3	1	9221	2	1	false	0.11410879297803687	0.6615746180986737	0.0	chromatin binding
GO:0045786	16515	563	3	1	4807	1	3	false	0.11712086540502836	0.6615746180986737	0.0	negative regulation of cell cycle
GO:0070317	16515	39	3	1	307	1	3	false	0.12703583061888363	0.6744287458570695	2.5481721432926927E-50	negative regulation of G0 to G1 transition
GO:0009986	16515	740	3	1	10934	2	1	false	0.13078295153654818	0.6744287458570695	0.0	cell surface
GO:0019787	16515	523	3	1	3955	1	2	false	0.13223767383051124	0.6744287458570695	0.0	ubiquitin-like protein transferase activity
GO:0016604	16515	754	3	1	10934	2	2	false	0.13316891947335735	0.6744287458570695	0.0	nuclear body
GO:0031398	16515	111	3	1	819	1	3	false	0.13553113553108573	0.6744287458570695	1.8422163120103886E-140	positive regulation of protein ubiquitination
GO:0002520	16515	859	3	1	5348	1	2	false	0.16062079281931146	0.7701415701392196	0.0	immune system development
GO:0072332	16515	73	3	1	443	1	2	false	0.16478555304739612	0.7701415701392196	1.5578234073270288E-85	intrinsic apoptotic signaling pathway by p53 class mediator
GO:0008284	16515	816	3	1	4921	1	3	false	0.1658199552931334	0.7701415701392196	0.0	positive regulation of cell population proliferation
GO:0005654	16515	1101	3	1	10934	2	2	false	0.19125894286302064	0.7999792477912467	0.0	nucleoplasm
GO:0051347	16515	662	3	1	3461	1	3	false	0.19127419820881467	0.7999792477912467	0.0	positive regulation of transferase activity
GO:0010948	16515	303	3	1	1498	1	3	false	0.2022696929237713	0.7999792477912467	0.0	negative regulation of cell cycle process
GO:0019904	16515	644	3	1	5904	2	1	false	0.20627550549578264	0.7999792477912467	0.0	protein domain specific binding
GO:0055114	16515	1051	3	1	9406	2	1	false	0.21099973175458142	0.7999792477912467	0.0	oxidation-reduction process
GO:0022402	16515	1438	3	1	12841	2	2	false	0.21143718972495448	0.7999792477912467	0.0	cell cycle process
GO:0016491	16515	757	3	1	6524	2	2	false	0.2186182590433337	0.7999792477912467	0.0	oxidoreductase activity
GO:0035102	16515	16	3	1	73	1	2	false	0.21917808219178211	0.7999792477912467	1.8969000441020633E-16	PRC1 complex
GO:0045934	16515	1121	3	1	5079	1	4	false	0.22071273872797034	0.7999792477912467	0.0	negative regulation of nucleobase-containing compound metabolic process
GO:0009890	16515	1224	3	1	5516	1	3	false	0.22189992748418025	0.7999792477912467	0.0	negative regulation of biosynthetic process
GO:0031324	16515	2129	3	1	9593	1	4	false	0.22193265922973435	0.7999792477912467	0.0	negative regulation of cellular metabolic process
GO:0007049	16515	1553	3	1	12841	2	1	false	0.22726309152239643	0.7999792477912467	0.0	cell cycle
GO:0031327	16515	1201	3	1	5235	1	4	false	0.2294173829989134	0.7999792477912467	0.0	negative regulation of cellular biosynthetic process
GO:0051276	16515	1114	3	1	4814	1	1	false	0.23140839218997097	0.7999792477912467	0.0	chromosome organization
GO:0031396	16515	193	3	1	826	1	2	false	0.2336561743341094	0.7999792477912467	2.883176908307371E-194	regulation of protein ubiquitination
GO:0051172	16515	1965	3	1	8407	1	3	false	0.23373379326720148	0.7999792477912467	0.0	negative regulation of nitrogen compound metabolic process
GO:0051726	16515	1069	3	1	8439	2	2	false	0.23731441800505884	0.7999792477912467	0.0	regulation of cell cycle
GO:0051338	16515	966	3	1	3980	1	2	false	0.2427135678391271	0.8051926298155169	0.0	regulation of transferase activity
GO:0051253	16515	1028	3	1	4032	1	4	false	0.25496031746060777	0.810950635911468	0.0	negative regulation of RNA metabolic process
GO:0048534	16515	816	3	1	3162	1	2	false	0.2580645161287946	0.810950635911468	0.0	hematopoietic or lymphoid organ development
GO:0010558	16515	1157	3	1	4394	1	4	false	0.2633136094670124	0.810950635911468	0.0	negative regulation of macromolecule biosynthetic process
GO:0051247	16515	1579	3	1	5964	1	4	false	0.26475519785380186	0.810950635911468	0.0	positive regulation of protein metabolic process
GO:0032270	16515	1481	3	1	5504	1	4	false	0.2690770348842491	0.810950635911468	0.0	positive regulation of cellular protein metabolic process
GO:0031325	16515	2641	3	1	9799	1	4	false	0.26951729768258487	0.810950635911468	0.0	positive regulation of cellular metabolic process
GO:0035282	16515	81	3	1	296	1	1	false	0.2736486486486209	0.810950635911468	6.976018472015072E-75	segmentation
GO:0008219	16515	1921	3	1	12841	2	1	false	0.2768279466967817	0.810950635911468	0.0	cell death
GO:0070647	16515	1066	3	1	3764	1	1	false	0.2832093517531884	0.810950635911468	0.0	protein modification by small protein conjugation or removal
GO:1902494	16515	1314	3	1	4639	1	1	false	0.2832507005815175	0.810950635911468	0.0	catalytic complex
GO:0031401	16515	1143	3	1	3972	1	3	false	0.2877643504531045	0.8115821885344472	0.0	positive regulation of protein modification process
GO:0010605	16515	2252	3	1	7683	1	3	false	0.2931146687498786	0.8115821885344472	0.0	negative regulation of macromolecule metabolic process
GO:0051173	16515	2492	3	1	8444	1	3	false	0.29512079583070805	0.8115821885344472	0.0	positive regulation of nitrogen compound metabolic process
GO:0042127	16515	1354	3	1	8277	2	2	false	0.30042788622513894	0.8143539467065295	0.0	regulation of cell population proliferation
GO:2000113	16515	1054	3	1	3468	1	4	false	0.30392156862731723	0.8143539467065295	0.0	negative regulation of cellular macromolecule biosynthetic process
GO:0008283	16515	1612	3	1	13878	3	1	false	0.309575980064994	0.8190048080200474	0.0	cell population proliferation
GO:0010629	16515	1372	3	1	4323	1	3	false	0.3173721952349749	0.8218204977452139	0.0	negative regulation of gene expression
GO:0046914	16515	976	3	2	1729	2	1	false	0.31850459481991544	0.8218204977452139	0.0	transition metal ion binding
GO:0045892	16515	874	3	1	2657	1	5	false	0.32894241625948895	0.8329584003426428	0.0	negative regulation of transcription, DNA-templated
GO:0010604	16515	2560	3	1	7739	1	3	false	0.33079209200210213	0.8329584003426428	0.0	positive regulation of macromolecule metabolic process
GO:0010390	16515	30	3	1	83	1	2	false	0.36144578313253145	0.8428823784290852	2.8739529278300316E-23	histone monoubiquitination
GO:1902679	16515	954	3	1	2613	1	5	false	0.3650975889776049	0.8428823784290852	0.0	negative regulation of RNA biosynthetic process
GO:0051246	16515	2575	3	1	6895	1	4	false	0.373459028281628	0.8428823784290852	0.0	regulation of protein metabolic process
GO:0043085	16515	1381	3	1	6623	2	3	false	0.37357764940129584	0.8428823784290852	0.0	positive regulation of catalytic activity
GO:0032268	16515	2427	3	1	6488	1	3	false	0.37407521578362996	0.8428823784290852	0.0	regulation of cellular protein metabolic process
GO:0035556	16515	2462	3	1	11378	2	2	false	0.38595850583595853	0.8428823784290852	0.0	intracellular signal transduction
GO:0043169	16515	1836	3	2	2941	2	1	false	0.3896425622260604	0.8428823784290852	0.0	cation binding
GO:0031399	16515	1687	3	1	4320	1	2	false	0.39050925925843455	0.8428823784290852	0.0	regulation of protein modification process
GO:0050794	16515	8239	3	2	12995	2	2	false	0.401954730578933	0.8428823784290852	0.0	regulation of cellular process
GO:0044093	16515	1894	3	1	11969	3	2	false	0.4035952457842888	0.8428823784290852	0.0	positive regulation of molecular function
GO:1903507	16515	954	3	1	2359	1	3	false	0.4044086477324244	0.8428823784290852	0.0	negative regulation of nucleic acid-templated transcription
GO:0005515	16515	5904	3	2	9221	2	1	false	0.40993045912445397	0.8428823784290852	0.0	protein binding
GO:0019219	16515	2640	3	1	6350	1	4	false	0.4157480314960086	0.8428823784290852	0.0	regulation of nucleobase-containing compound metabolic process
GO:0043233	16515	3948	3	1	9283	1	2	false	0.42529354734620334	0.8428823784290852	0.0	organelle lumen
GO:0009892	16515	2467	3	1	10162	2	3	false	0.42661653576613967	0.8428823784290852	0.0	negative regulation of metabolic process
GO:0009889	16515	2875	3	1	6647	1	2	false	0.4325259515560682	0.8428823784290852	0.0	regulation of biosynthetic process
GO:0009059	16515	3643	3	1	8388	1	2	false	0.43431092036376584	0.8428823784290852	0.0	macromolecule biosynthetic process
GO:0031326	16515	2783	3	1	6367	1	3	false	0.4370975341588632	0.8428823784290852	0.0	regulation of cellular biosynthetic process
GO:0070013	16515	3948	3	1	9004	1	2	false	0.4384717903129156	0.8428823784290852	0.0	intracellular organelle lumen
GO:0034645	16515	3359	3	1	7536	1	3	false	0.4457271762219222	0.8428823784290852	0.0	cellular macromolecule biosynthetic process
GO:0010564	16515	696	3	1	1553	1	2	false	0.44816484224120373	0.8428823784290852	0.0	regulation of cell cycle process
GO:0051252	16515	2375	3	1	5290	1	3	false	0.44896030245695573	0.8428823784290852	0.0	regulation of RNA metabolic process
GO:0002376	16515	2527	3	1	13878	3	1	false	0.45285703621140705	0.8428823784290852	0.0	immune system process
GO:0005634	16515	3375	3	1	7335	1	1	false	0.46012269938630634	0.8428823784290852	0.0	nucleus
GO:0009893	16515	2828	3	1	10458	2	3	false	0.4677245848649835	0.8428823784290852	0.0	positive regulation of metabolic process
GO:0004842	16515	423	3	1	901	1	2	false	0.46947835738049537	0.8428823784290852	1.1918074151240077E-269	ubiquitin-protein transferase activity
GO:0090304	16515	3833	3	1	8019	1	2	false	0.4779897742858977	0.8428823784290852	0.0	nucleic acid metabolic process
GO:0010467	16515	3646	3	1	7606	1	1	false	0.47935840126125334	0.8428823784290852	0.0	gene expression
GO:0010468	16515	2644	3	1	5456	1	2	false	0.48460410557359895	0.8428823784290852	0.0	regulation of gene expression
GO:0010556	16515	2677	3	1	5514	1	3	false	0.48549147624212136	0.8428823784290852	0.0	regulation of macromolecule biosynthetic process
GO:0035518	16515	18	3	1	37	1	2	false	0.4864864864864845	0.8428823784290852	5.658466750501292E-11	histone H2A monoubiquitination
GO:0006351	16515	2161	3	1	4421	1	3	false	0.4888034381364633	0.8428823784290852	0.0	transcription, DNA-templated
GO:0006139	16515	4384	3	1	8848	1	5	false	0.49547920433637904	0.8428823784290852	0.0	nucleobase-containing compound metabolic process
GO:0036353	16515	9	3	1	18	1	1	false	0.5000000000000018	0.8428823784290852	2.056766762649123E-5	histone H2A-K119 monoubiquitination
GO:0032774	16515	2371	3	1	4657	1	3	false	0.5091260468124964	0.8428823784290852	0.0	RNA biosynthetic process
GO:0046483	16515	4528	3	1	8863	1	1	false	0.5108879611877025	0.8428823784290852	0.0	heterocycle metabolic process
GO:0051171	16515	4412	3	1	8635	1	2	false	0.5109438332384818	0.8428823784290852	0.0	regulation of nitrogen compound metabolic process
GO:0000122	16515	807	3	1	1574	1	3	false	0.5127064803044966	0.8428823784290852	0.0	negative regulation of transcription by RNA polymerase II
GO:0080090	16515	4581	3	1	8908	1	2	false	0.5142568477784497	0.8428823784290852	0.0	regulation of primary metabolic process
GO:0006725	16515	4570	3	1	8863	1	1	false	0.5156267629462289	0.8428823784290852	0.0	cellular aromatic compound metabolic process
GO:0044249	16515	4600	3	1	8896	1	2	false	0.5170863309352786	0.8428823784290852	0.0	cellular biosynthetic process
GO:1901576	16515	4681	3	1	9027	1	2	false	0.518555444775452	0.8428823784290852	0.0	organic substance biosynthetic process
GO:0043412	16515	3949	3	1	7606	1	1	false	0.5191953720732142	0.8428823784290852	0.0	macromolecule modification
GO:0050790	16515	2225	3	1	7147	2	2	false	0.5257490817661421	0.8428823784290852	0.0	regulation of catalytic activity
GO:1901360	16515	4777	3	1	8995	1	1	false	0.5310728182328325	0.8428823784290852	0.0	organic cyclic compound metabolic process
GO:0005575	16515	11845	3	3	14589	3	1	false	0.5351899274240102	0.8428823784290852	0.0	cellular_component
GO:0018130	16515	3081	3	1	5741	1	2	false	0.5366660860487552	0.8428823784290852	0.0	heterocycle biosynthetic process
GO:0019438	16515	3096	3	1	5759	1	2	false	0.5375933321753205	0.8428823784290852	0.0	aromatic compound biosynthetic process
GO:0048523	16515	4164	3	1	12864	2	3	false	0.5426272538044857	0.8428823784290852	0.0	negative regulation of cellular process
GO:0003824	16515	6357	3	2	11969	3	1	false	0.5466266953838821	0.8428823784290852	0.0	catalytic activity
GO:1901362	16515	3230	3	1	5889	1	2	false	0.5484802173548106	0.8428823784290852	0.0	organic cyclic compound biosynthetic process
GO:0034641	16515	5039	3	1	9147	1	2	false	0.5508910025088619	0.8428823784290852	0.0	cellular nitrogen compound metabolic process
GO:0003674	16515	11969	3	3	14589	3	1	false	0.5521759367843886	0.8428823784290852	0.0	molecular_function
GO:1990234	16515	726	3	1	1314	1	1	false	0.5525114155252855	0.8428823784290852	0.0	transferase complex
GO:0033522	16515	26	3	1	46	1	1	false	0.5652173913043436	0.8471609449972712	1.7830928185861592E-13	histone H2A ubiquitination
GO:0008270	16515	738	3	2	976	2	1	false	0.5715699873900231	0.8471609449972712	1.1877757905648653E-234	zinc ion binding
GO:0060255	16515	4602	3	1	7947	1	2	false	0.5790864477184862	0.8471609449972712	0.0	regulation of macromolecule metabolic process
GO:0006355	16515	1873	3	1	3216	1	4	false	0.5824004975125974	0.8471609449972712	0.0	regulation of transcription, DNA-templated
GO:0065009	16515	3314	3	1	13061	3	2	false	0.5844247371006234	0.8471609449972712	0.0	regulation of molecular function
GO:0019538	16515	5250	3	1	8935	1	3	false	0.5875769445978096	0.8471609449972712	0.0	protein metabolic process
GO:0048522	16515	4621	3	1	12886	2	3	false	0.5886318945909153	0.8471609449972712	0.0	positive regulation of cellular process
GO:0007165	16515	4610	3	1	12851	2	5	false	0.5887867740014167	0.8471609449972712	0.0	signal transduction
GO:0031974	16515	3948	3	1	10934	2	1	false	0.5917966410028784	0.8471609449972712	0.0	membrane-enclosed lumen
GO:0034654	16515	3033	3	1	4963	1	5	false	0.6111223050563478	0.8688745697739911	0.0	nucleobase-containing compound biosynthetic process
GO:0031981	16515	2789	3	1	4497	1	2	false	0.6201912386041649	0.8758106004612869	0.0	nuclear lumen
GO:0006357	16515	1292	3	1	2065	1	2	false	0.6256658595646695	0.8770143203604998	0.0	regulation of transcription by RNA polymerase II
GO:2000112	16515	2359	3	1	3737	1	3	false	0.6312550173929603	0.8770143203604998	0.0	regulation of cellular macromolecule biosynthetic process
GO:0044271	16515	3707	3	1	5830	1	2	false	0.6358490566033003	0.8770143203604998	0.0	cellular nitrogen compound biosynthetic process
GO:0007154	16515	5113	3	1	12841	2	1	false	0.637828596625818	0.8770143203604998	0.0	cell communication
GO:0048513	16515	3125	3	1	4812	1	2	false	0.6494181213633105	0.8871136429080515	0.0	animal organ development
GO:0031323	16515	4758	3	1	11275	2	3	false	0.6659325087964487	0.8959693145747818	0.0	regulation of cellular metabolic process
GO:0044267	16515	4687	3	1	7022	1	2	false	0.6674736542281041	0.8959693145747818	0.0	cellular protein metabolic process
GO:2001141	16515	2128	3	1	3182	1	4	false	0.6687617850414639	0.8959693145747818	0.0	regulation of RNA biosynthetic process
GO:1901564	16515	6170	3	1	9003	1	2	false	0.6853271131903249	0.9041326550685156	0.0	organonitrogen compound metabolic process
GO:0007275	16515	4343	3	1	6284	1	2	false	0.6911203055396322	0.9041326550685156	0.0	multicellular organism development
GO:0016740	16515	2841	3	1	6357	2	1	false	0.6941291458980873	0.9041326550685156	0.0	transferase activity
GO:0036211	16515	3764	3	1	5415	1	2	false	0.6951061865182656	0.9041326550685156	0.0	protein modification process
GO:0006366	16515	1511	3	1	2161	1	1	false	0.6992133271631297	0.9041326550685156	0.0	transcription by RNA polymerase II
GO:0051716	16515	5952	3	1	13037	2	2	false	0.7046775995641958	0.9041326550685156	0.0	cellular response to stimulus
GO:0050789	16515	8917	3	2	13878	3	2	false	0.708015106412641	0.9041326550685156	0.0	regulation of biological process
GO:0048519	16515	4686	3	1	13878	3	2	false	0.7094629446470648	0.9041326550685156	0.0	negative regulation of biological process
GO:0044260	16515	6589	3	1	9167	1	2	false	0.7187738627761757	0.9104468928498225	0.0	cellular macromolecule metabolic process
GO:0140096	16515	3053	3	1	6357	2	1	false	0.7299075076966711	0.916607183178995	0.0	catalytic activity, acting on a protein
GO:0006996	16515	4814	3	1	6509	1	1	false	0.7395913350707962	0.916607183178995	0.0	organelle organization
GO:0023052	16515	5095	3	1	13878	3	1	false	0.746549279549942	0.916607183178995	0.0	signaling
GO:0008152	16515	9406	3	2	13878	3	1	false	0.7554272586716739	0.916607183178995	0.0	metabolic process
GO:0009058	16515	4757	3	1	9406	2	1	false	0.7557346352079608	0.916607183178995	0.0	biosynthetic process
GO:0016043	16515	6509	3	1	12854	2	2	false	0.7563580887694212	0.916607183178995	0.0	cellular component organization
GO:0032502	16515	5265	3	1	13878	3	1	false	0.7609849240888042	0.916607183178995	0.0	developmental process
GO:0048518	16515	5275	3	1	13878	3	2	false	0.76181656941211	0.916607183178995	0.0	positive regulation of biological process
GO:0071944	16515	5612	3	1	10934	2	1	false	0.7631083725987806	0.916607183178995	0.0	cell periphery
GO:0065007	16515	9584	3	2	13878	3	1	false	0.7720556775335542	0.9201745095320789	0.0	biological regulation
GO:0032991	16515	4639	3	1	11845	3	1	false	0.774883797500698	0.9201745095320789	0.0	protein-containing complex
GO:0003002	16515	296	3	1	379	1	1	false	0.7810026385225792	0.9222008556566049	6.123300973226972E-86	regionalization
GO:0006464	16515	3764	3	1	4687	1	2	false	0.8030723277178098	0.9395220810000743	0.0	cellular protein modification process
GO:0043227	16515	7507	3	1	9283	1	1	false	0.808682537973074	0.9395220810000743	0.0	membrane-bounded organelle
GO:0043231	16515	7335	3	1	9029	1	2	false	0.812382323626683	0.9395220810000743	0.0	intracellular membrane-bounded organelle
GO:0019222	16515	5105	3	1	11880	3	2	false	0.8145632003143042	0.9395220810000743	0.0	regulation of metabolic process
GO:0032501	16515	6028	3	1	13878	3	1	false	0.8190509873980014	0.9395220810000743	0.0	multicellular organismal process
GO:0016020	16515	6329	3	1	10934	2	1	false	0.8226437359952804	0.9395220810000743	0.0	membrane
GO:0032446	16515	886	3	1	1066	1	1	false	0.8311444652909008	0.9440717024228167	1.8746522401419E-209	protein modification by small protein conjugation
GO:0043170	16515	7606	3	1	8995	1	1	false	0.8455808782695051	0.9477111220702887	0.0	macromolecule metabolic process
GO:0048731	16515	4127	3	1	4812	1	2	false	0.8576475477984249	0.9477111220702887	0.0	system development
GO:0016070	16515	3298	3	1	3833	1	1	false	0.8604226454472057	0.9477111220702887	0.0	RNA metabolic process
GO:0071840	16515	6683	3	1	13878	3	1	false	0.8606764507703596	0.9477111220702887	0.0	cellular component organization or biogenesis
GO:0008150	16515	13878	3	3	14589	3	1	false	0.8607945342954457	0.9477111220702887	0.0	biological_process
GO:0005886	16515	5537	3	1	6400	1	2	false	0.8651562500031486	0.9477111220702887	0.0	plasma membrane
GO:0005488	16515	9221	3	2	11969	3	1	false	0.8660900684948571	0.9477111220702887	0.0	binding
GO:0046872	16515	1729	3	2	1836	2	1	false	0.8868087834594549	0.9653283111615941	1.6689959932889248E-176	metal ion binding
GO:0050896	16515	7281	3	1	13878	3	1	false	0.8926121448533996	0.9666110791417643	0.0	response to stimulus
GO:1903506	16515	2128	3	1	2359	1	2	false	0.9020771513364592	0.9718253846872162	0.0	regulation of nucleic acid-templated transcription
GO:0016567	16515	807	3	1	886	1	1	false	0.9108352144466583	0.9745799174396413	4.584485883610353E-115	protein ubiquitination
GO:0048856	16515	4812	3	1	5265	1	1	false	0.9139601139625344	0.9745799174396413	0.0	anatomical structure development
GO:0006915	16515	1695	3	1	1819	1	1	false	0.9318306761956433	0.9885919356593372	6.637702222380925E-196	apoptotic process
GO:0012501	16515	1819	3	1	1921	1	1	false	0.9469026548681181	0.998095145087133	1.7730777300949983E-172	programmed cell death
GO:0030097	16515	780	3	1	816	1	1	false	0.9558823529413423	0.998095145087133	1.2301592088236886E-63	hemopoiesis
GO:0005622	16515	10525	3	2	11845	3	1	false	0.9655311321890564	0.998095145087133	0.0	intracellular
GO:0044237	16515	8863	3	1	13059	3	2	false	0.9668437137411192	0.998095145087133	0.0	cellular metabolic process
GO:0043229	16515	9004	3	1	10673	2	2	false	0.9755589388768211	0.998095145087133	0.0	intracellular organelle
GO:0043226	16515	9283	3	1	10934	2	1	false	0.9772116647640889	0.998095145087133	0.0	organelle
GO:0110165	16515	10934	3	2	11845	3	1	false	0.9831796041702436	0.998095145087133	0.0	cellular anatomical entity
GO:0009987	16515	12841	3	2	13878	3	1	false	0.9840967430661428	0.998095145087133	0.0	cellular process
GO:0006807	16515	8339	3	1	9406	2	1	false	0.9871424610304683	0.998095145087133	0.0	nitrogen compound metabolic process
GO:0044238	16515	8708	3	1	9406	2	1	false	0.9945004845709263	0.998095145087133	0.0	primary metabolic process
GO:0097659	16515	2359	3	1	2371	1	1	false	0.9949388443690911	0.998095145087133	1.5605119001577283E-32	nucleic acid-templated transcription
GO:0071704	16515	8995	3	1	9406	2	1	false	0.998095145087133	0.998095145087133	0.0	organic substance metabolic process
GO:0000000	16515	14589	3	3	0	0	0	true	1.0	1.0	1.0	Gene Ontology
