## Supplementary File S3 for "PIGNON: A protein-protein interaction-guided functional enrichment analysis for quantitative proteomics": table-mcl2_cluster1030-Parent-Child-Union-Benjamini-Hochberg.txt

ID	Pop.total	Pop.term	Study.total	Study.term	Pop.family	Study.family	nparents	is.trivial	p	p.adjusted	p.min	name
GO:0097442	16515	3	3	1	581	1	1	false	0.005163511187606504	0.5157103372022239	3.0751659743949074E-8	CA3 pyramidal cell dendrite
GO:0097441	16515	6	3	1	581	1	1	false	0.010327022375213017	0.5157103372022239	1.920983664459238E-14	basal dendrite
GO:0009791	16515	79	3	1	6028	1	2	false	0.013105507631087244	0.5157103372022239	3.4745271153216197E-182	post-embryonic development
GO:1904779	16515	8	3	1	515	1	2	false	0.015533980582521527	0.5157103372022239	8.605780772177232E-18	regulation of protein localization to centrosome
GO:0034451	16515	92	3	1	10934	2	2	false	0.016758207878822786	0.5157103372022239	4.9410897715415815E-230	centriolar satellite
GO:0015106	16515	14	3	1	802	1	3	false	0.01745635910224777	0.5157103372022239	2.145476900019943E-30	bicarbonate transmembrane transporter activity
GO:0031023	16515	125	3	1	6588	1	3	false	0.018973891924698286	0.5157103372022239	2.784338380726439E-268	microtubule organizing center organization
GO:0048854	16515	28	3	1	1422	1	2	false	0.01969057665261184	0.5157103372022239	2.085206009103626E-59	brain morphogenesis
GO:0140410	16515	4	3	1	182	1	3	false	0.0219780219780219	0.5157103372022239	2.2611831618281482E-8	solute:bicarbonate symporter activity
GO:0035264	16515	140	3	1	6038	1	2	false	0.02318648559128749	0.5157103372022239	3.2312912996277642E-288	multicellular organism growth
GO:0007099	16515	34	3	1	1439	1	3	false	0.023627519110504317	0.5157103372022239	1.8481552335324702E-69	centriole replication
GO:0097440	16515	14	3	1	581	1	1	false	0.024096385542163704	0.5157103372022239	2.044078515321429E-28	apical dendrite
GO:0043204	16515	137	3	1	10934	2	2	false	0.02490358530291796	0.5157103372022239	5.7403E-319	perikaryon
GO:0044306	16515	158	3	1	10934	2	2	false	0.02869316712670962	0.5157103372022239	0.0	neuron projection terminus
GO:0021872	16515	45	3	1	1492	1	2	false	0.030160857908831384	0.5157103372022239	3.542375246845348E-87	forebrain generation of neurons
GO:0042995	16515	1906	3	2	10934	2	1	false	0.030373823058682026	0.5157103372022239	0.0	cell projection
GO:0009975	16515	207	3	1	6357	1	1	false	0.03256252949501825	0.5157103372022239	0.0	cyclase activity
GO:0005452	16515	10	3	1	276	1	3	false	0.036231884057972806	0.5157103372022239	1.6684290871116728E-18	inorganic anion exchanger activity
GO:0044380	16515	45	3	1	1178	1	1	false	0.03820033955856079	0.5157103372022239	1.76174399780655E-82	protein localization to cytoskeleton
GO:0021859	16515	6	3	1	154	1	1	false	0.03896103896103875	0.5157103372022239	5.956927055724928E-11	pyramidal neuron differentiation
GO:0022406	16515	171	3	1	12841	3	1	false	0.03942354530386645	0.5157103372022239	0.0	membrane docking
GO:0005623	16515	1465	3	2	11845	3	1	false	0.04208633156610349	0.5157103372022239	0.0	cell
GO:0051298	16515	64	3	1	1438	1	2	false	0.04450625869265052	0.5157103372022239	4.215717120503981E-113	centrosome duplication
GO:0098534	16515	37	3	1	813	1	2	false	0.04551045510455921	0.5157103372022239	6.708146557004631E-65	centriole assembly
GO:0048167	16515	166	3	1	3618	1	2	false	0.04588170259806263	0.5157103372022239	8.283309087490104E-292	regulation of synaptic plasticity
GO:0035640	16515	26	3	1	528	1	1	false	0.04924242424241732	0.5321969696968949	1.2270687970146766E-44	exploration behavior
GO:0140323	16515	17	3	1	321	1	3	false	0.05295950155763377	0.5399541101170647	1.3418973740811479E-28	solute:anion antiporter activity
GO:0007190	16515	120	3	1	2225	1	1	false	0.05393258426968164	0.5399541101170647	3.673503233736804E-202	activation of adenylate cyclase activity
GO:0150034	16515	309	3	1	10934	2	2	false	0.055724801399981774	0.5399541101170647	0.0	distal axon
GO:0045177	16515	346	3	1	10934	2	1	false	0.06229025784905977	0.5640548855035947	0.0	apical part of cell
GO:0021954	16515	67	3	1	1072	1	2	false	0.06249999999997289	0.5640548855035947	2.8428197992360405E-108	central nervous system neuron development
GO:0016829	16515	416	3	1	6357	1	1	false	0.06543967280157695	0.5640548855035947	0.0	lyase activity
GO:0044782	16515	353	3	1	5329	1	2	false	0.0662413210733759	0.5640548855035947	0.0	cilium organization
GO:0030900	16515	345	3	1	4812	1	2	false	0.07169576059851716	0.5798412698412438	0.0	forebrain development
GO:0035641	16515	13	3	1	180	1	2	false	0.07222222222221898	0.5798412698412438	4.660644512795425E-20	locomotory exploration behavior
GO:0007098	16515	116	3	1	1442	1	2	false	0.08044382801667474	0.5994157614177641	1.430067185008574E-174	centrosome cycle
GO:0051339	16515	199	3	1	2405	1	2	false	0.08274428274423203	0.5994157614177641	2.5923216380630745E-297	regulation of lyase activity
GO:0015294	16515	58	3	1	659	1	3	false	0.08801213960544928	0.5994157614177641	9.961410162225101E-85	solute:cation symporter activity
GO:0031279	16515	200	3	1	2232	1	2	false	0.08960573476696593	0.5994157614177641	1.41558007126991E-291	regulation of cyclase activity
GO:0021953	16515	154	3	1	1715	1	2	false	0.08979591836732818	0.5994157614177641	3.088916389076595E-224	central nervous system neuron differentiation
GO:0015701	16515	32	3	1	355	1	1	false	0.09014084507042384	0.5994157614177641	2.744364109402996E-46	bicarbonate transport
GO:0007051	16515	163	3	1	1787	1	2	false	0.0912143256854577	0.5994157614177641	3.2835767599035126E-236	spindle organization
GO:0098793	16515	525	3	1	10934	2	2	false	0.0937294354757623	0.5994157614177641	0.0	presynapse
GO:0006903	16515	418	3	1	12903	3	3	false	0.09407933365405682	0.5994157614177641	0.0	vesicle targeting
GO:0044297	16515	538	3	1	10934	2	1	false	0.09599184791387681	0.5994157614177641	0.0	cell body
GO:0048589	16515	579	3	1	5407	1	2	false	0.10708341039386912	0.6359887955185618	0.0	developmental growth
GO:0007610	16515	528	3	1	13878	3	1	false	0.10985771083123601	0.6359887955185618	0.0	behavior
GO:0098794	16515	620	3	1	10934	2	2	false	0.11019728375023047	0.6359887955185618	0.0	postsynapse
GO:0008510	16515	4	3	1	36	1	2	false	0.11111111111111119	0.6359887955185618	1.697648756472278E-5	sodium:bicarbonate symporter activity
GO:0043949	16515	202	3	1	1785	1	2	false	0.11316526610650565	0.6359887955185618	6.470086290974473E-273	regulation of cAMP-mediated signaling
GO:0035082	16515	338	3	1	2681	1	3	false	0.12607236105934883	0.6784409998376644	0.0	axoneme assembly
GO:1905349	16515	338	3	1	2668	1	2	false	0.1266866566718933	0.6784409998376644	0.0	ciliary transition zone assembly
GO:0005929	16515	647	3	1	9587	2	3	false	0.13042648445339042	0.6784409998376644	0.0	cilium
GO:0005815	16515	738	3	1	10934	2	2	false	0.13044183128460157	0.6784409998376644	0.0	microtubule organizing center
GO:0005814	16515	610	3	1	4526	1	2	false	0.13477684489653016	0.6784409998376644	0.0	centriole
GO:0030990	16515	647	3	1	4639	1	1	false	0.1394697133000342	0.6784409998376644	0.0	intraciliary transport particle
GO:0070925	16515	771	3	1	5515	1	2	false	0.13980054397089461	0.6784409998376644	0.0	organelle assembly
GO:0036477	16515	797	3	1	10934	2	1	false	0.1404767462114927	0.6784409998376644	0.0	somatodendritic compartment
GO:0098590	16515	2390	3	2	6329	2	2	false	0.14256485757068196	0.6784409998376644	0.0	plasma membrane region
GO:0060322	16515	701	3	1	4812	1	1	false	0.14567747298423697	0.6784409998376644	0.0	head development
GO:0015103	16515	119	3	1	808	1	3	false	0.147277227722767	0.6784409998376644	5.4617523317897555E-146	inorganic anion transmembrane transporter activity
GO:0007186	16515	729	3	1	4610	1	1	false	0.1581344902385934	0.6818348013959894	0.0	G protein-coupled receptor signaling pathway
GO:0030004	16515	99	3	1	606	1	2	false	0.16336633663367353	0.6818348013959894	1.538373639539383E-116	cellular monovalent inorganic cation homeostasis
GO:0016323	16515	205	3	1	2390	2	1	false	0.1642237521696573	0.6818348013959894	5.96525622877435E-303	basolateral plasma membrane
GO:0005215	16515	1093	3	1	11969	2	1	false	0.1743062123947276	0.6818348013959894	0.0	transporter activity
GO:0099111	16515	440	3	1	4764	2	2	false	0.17620607209901132	0.6818348013959894	0.0	microtubule-based transport
GO:0060341	16515	720	3	1	4068	1	2	false	0.17699115044262173	0.6818348013959894	0.0	regulation of cellular localization
GO:0040007	16515	873	3	1	13878	3	1	false	0.177105580222954	0.6818348013959894	0.0	growth
GO:0030031	16515	584	3	1	3268	1	2	false	0.17870257037937518	0.6818348013959894	0.0	cell projection assembly
GO:0022853	16515	156	3	1	866	1	2	false	0.18013856812933493	0.6818348013959894	1.2109719550612983E-176	active ion transmembrane transporter activity
GO:0099118	16515	358	3	1	1952	1	2	false	0.18340163934429038	0.6818348013959894	0.0	microtubule-based protein transport
GO:0019725	16515	841	3	1	12869	3	3	false	0.18353273727628747	0.6818348013959894	0.0	cellular homeostasis
GO:0035725	16515	154	3	1	790	1	2	false	0.19493670886076023	0.6818348013959894	1.575889815423574E-168	sodium ion transmembrane transport
GO:0007017	16515	896	3	1	12841	3	1	false	0.19507704564466383	0.6818348013959894	0.0	microtubule-based process
GO:0140056	16515	162	3	1	814	1	2	false	0.19901719901715267	0.6818348013959894	1.0926792086233679E-175	organelle localization by membrane tethering
GO:1903827	16515	498	3	1	2490	1	3	false	0.19999999999996818	0.6818348013959894	0.0	regulation of cellular protein localization
GO:0019932	16515	499	3	1	2462	1	1	false	0.20268074736002442	0.6818348013959894	0.0	second-messenger-mediated signaling
GO:0007420	16515	659	3	1	3235	1	3	false	0.20370942813013165	0.6818348013959894	0.0	brain development
GO:0043679	16515	139	3	1	674	1	3	false	0.20623145400590281	0.6818348013959894	2.8332111861704507E-148	axon terminus
GO:0021879	16515	34	3	1	163	1	2	false	0.20858895705521477	0.6818348013959894	7.327058722271234E-36	forebrain neuron differentiation
GO:0099177	16515	387	3	1	3496	2	3	false	0.20917001404337596	0.6818348013959894	0.0	regulation of trans-synaptic signaling
GO:0006814	16515	197	3	1	937	1	2	false	0.21024546424753207	0.6818348013959894	1.6465904742168215E-208	sodium ion transport
GO:0055067	16515	138	3	1	652	1	2	false	0.21165644171779108	0.6818348013959894	1.8475196505399215E-145	monovalent inorganic cation homeostasis
GO:0098656	16515	264	3	1	1238	1	2	false	0.21324717285939365	0.6818348013959894	8.504692971374818E-278	anion transmembrane transport
GO:0015370	16515	36	3	1	168	1	2	false	0.21428571428571755	0.6818348013959894	1.646748070656633E-37	solute:sodium symporter activity
GO:0007417	16515	893	3	1	4127	1	2	false	0.21637993699987298	0.6818348013959894	0.0	central nervous system development
GO:0031503	16515	549	3	1	2531	1	1	false	0.21691031212953385	0.6818348013959894	0.0	protein-containing complex localization
GO:0016324	16515	286	3	1	2414	2	2	false	0.22295794218717194	0.6818348013959894	0.0	apical plasma membrane
GO:0030030	16515	1456	3	1	6509	1	1	false	0.22369027500317964	0.6818348013959894	0.0	cell projection organization
GO:0007018	16515	540	3	1	2358	1	2	false	0.2290076335878426	0.6818348013959894	0.0	microtubule-based movement
GO:0097711	16515	95	3	1	402	1	2	false	0.23631840796021472	0.6818348013959894	7.347966191691886E-95	ciliary basal body-plasma membrane docking
GO:0021884	16515	19	3	1	79	1	2	false	0.24050632911392164	0.6818348013959894	1.1314405385813317E-18	forebrain neuron development
GO:0048285	16515	1165	3	1	4814	1	1	false	0.2420024927300415	0.6818348013959894	0.0	organelle fission
GO:0009887	16515	957	3	1	3945	1	2	false	0.24258555133069343	0.6818348013959894	0.0	animal organ morphogenesis
GO:0003008	16515	1482	3	1	6028	1	1	false	0.2458526874591416	0.6818348013959894	0.0	system process
GO:0032880	16515	928	3	1	3765	1	2	false	0.2464807436922732	0.6818348013959894	0.0	regulation of protein localization
GO:0030705	16515	465	3	1	1873	1	1	false	0.24826481580340878	0.6818348013959894	0.0	cytoskeleton-dependent intracellular transport
GO:0048172	16515	11	3	1	44	1	1	false	0.24999999999999994	0.6818348013959894	1.303893311781652E-10	regulation of short-term neuronal synaptic plasticity
GO:0098840	16515	358	3	1	1417	1	3	false	0.2526464361328813	0.6818348013959894	0.0	protein transport along microtubule
GO:0015711	16515	355	3	1	2603	2	2	false	0.25420765905029596	0.6818348013959894	0.0	organic anion transport
GO:0050794	16515	8239	3	3	12995	3	2	false	0.2548219130141133	0.6818348013959894	0.0	regulation of cellular process
GO:0022804	16515	247	3	1	969	1	1	false	0.2549019607842175	0.6818348013959894	4.405229710593728E-238	active transmembrane transporter activity
GO:0007187	16515	197	3	1	764	1	2	false	0.2578534031413294	0.6818348013959894	1.2299375531879942E-188	G protein-coupled receptor signaling pathway, coupled to cyclic nucleotide second messenger
GO:0008514	16515	118	3	1	453	1	2	false	0.260485651214076	0.6818348013959894	3.3840813425532063E-112	organic anion transmembrane transporter activity
GO:0071944	16515	5612	3	2	10934	2	1	false	0.26341440040921293	0.6818348013959894	0.0	cell periphery
GO:0048168	16515	44	3	1	166	1	1	false	0.26506024096387	0.6818348013959894	2.915531779259674E-41	regulation of neuronal synaptic plasticity
GO:0050789	16515	8917	3	3	13878	3	2	false	0.26523046784051957	0.6818348013959894	0.0	regulation of biological process
GO:1902600	16515	213	3	1	803	1	2	false	0.2652552926525229	0.6818348013959894	5.721286476053272E-201	proton transmembrane transport
GO:0051656	16515	691	3	1	4820	2	2	false	0.2661951008234395	0.6818348013959894	0.0	establishment of organelle localization
GO:0015081	16515	146	3	1	547	1	3	false	0.26691042047529834	0.6818348013959894	3.9035497607233794E-137	sodium ion transmembrane transporter activity
GO:0008509	16515	229	3	1	835	1	2	false	0.27425149700592	0.6942763122402119	3.034616677634203E-212	anion transmembrane transporter activity
GO:0051649	16515	801	3	1	5310	2	3	false	0.2789640872062485	0.6983300571492929	0.0	establishment of localization in cell
GO:0071702	16515	2495	3	2	4702	2	1	false	0.2815101920903667	0.6983300571492929	0.0	organic substance transport
GO:0009628	16515	1117	3	1	7281	2	1	false	0.2833082794128804	0.6983300571492929	0.0	response to abiotic stimulus
GO:0051640	16515	807	3	1	2730	1	1	false	0.295604395603829	0.704308359300896	0.0	organelle localization
GO:0007010	16515	1441	3	1	4814	1	1	false	0.2993352721239803	0.704308359300896	0.0	cytoskeleton organization
GO:0061512	16515	353	3	1	1178	1	1	false	0.2996604414260749	0.704308359300896	1.681023134525E-311	protein localization to cilium
GO:0022402	16515	1438	3	1	12841	3	2	false	0.29975818989590775	0.704308359300896	0.0	cell cycle process
GO:0030054	16515	1821	3	1	10934	2	1	false	0.30536499724871	0.704308359300896	0.0	cell junction
GO:0023052	16515	5095	3	2	13878	3	1	false	0.3053701129467339	0.704308359300896	0.0	signaling
GO:0023051	16515	3308	3	2	9004	3	2	false	0.3057316257346554	0.704308359300896	0.0	regulation of signaling
GO:0015698	16515	148	3	1	484	1	1	false	0.305785123966937	0.704308359300896	9.745884648170868E-129	inorganic anion transport
GO:0050790	16515	2225	3	1	7147	1	2	false	0.31131943472872503	0.7081653225802695	0.0	regulation of catalytic activity
GO:0048193	16515	665	3	1	2128	1	1	false	0.31249999999983424	0.7081653225802695	0.0	Golgi vesicle transport
GO:0021860	16515	6	3	1	19	1	2	false	0.3157894736842102	0.7096533761948316	3.685684800235882E-5	pyramidal neuron development
GO:0099536	16515	688	3	1	2147	1	2	false	0.3204471355378102	0.7096533761948316	0.0	synaptic signaling
GO:0007049	16515	1553	3	1	12841	3	1	false	0.32073302055780645	0.7096533761948316	0.0	cell cycle
GO:0007626	16515	172	3	1	528	1	1	false	0.32575757575752823	0.7132069017244402	5.103719227809163E-144	locomotory behavior
GO:0065007	16515	9584	3	3	13878	3	1	false	0.32931968937529044	0.7132069017244402	0.0	biological regulation
GO:0060271	16515	338	3	1	1013	1	8	false	0.33366238894390104	0.7132069017244402	2.7992624423356037E-279	cilium assembly
GO:0051726	16515	1069	3	1	8439	3	2	false	0.33394958301135985	0.7132069017244402	0.0	regulation of cell cycle
GO:0016020	16515	6329	3	2	10934	2	1	false	0.3350295766107691	0.7132069017244402	0.0	membrane
GO:0010646	16515	3269	3	2	8383	3	2	false	0.3375802581993394	0.7132334778497321	0.0	regulation of cell communication
GO:0006820	16515	484	3	1	1419	1	1	false	0.3410852713180359	0.7152609047788664	0.0	anion transport
GO:0007154	16515	5113	3	2	12841	3	1	false	0.34936650683767567	0.7271999142324952	0.0	cell communication
GO:0009314	16515	401	3	1	1117	1	1	false	0.35899731423445286	0.7417518036755975	8.0802252E-316	response to radiation
GO:0030182	16515	1250	3	1	3328	1	2	false	0.37560096153843164	0.7691797173042861	0.0	neuron differentiation
GO:0048468	16515	1897	3	1	5006	1	3	false	0.3789452656821435	0.7691797173042861	0.0	cell development
GO:0015297	16515	54	3	1	140	1	1	false	0.38571428571427224	0.7691797173042861	4.154410259420833E-40	antiporter activity
GO:0051179	16515	5875	3	2	13878	3	1	false	0.38589105521049927	0.7691797173042861	0.0	localization
GO:0035556	16515	2462	3	1	11378	2	2	false	0.38595850583595853	0.7691797173042861	0.0	intracellular signal transduction
GO:0022008	16515	1450	3	1	3721	1	2	false	0.3896801934959465	0.7711277068476124	0.0	neurogenesis
GO:0120031	16515	570	3	1	1446	1	2	false	0.3941908713689008	0.7734605044170808	0.0	plasma membrane bounded cell projection assembly
GO:0022607	16515	2668	3	1	6683	1	2	false	0.3992219063298667	0.7734605044170808	0.0	cellular component assembly
GO:0044770	16515	577	3	1	1438	1	1	false	0.4012517385259689	0.7734605044170808	0.0	cell cycle phase transition
GO:0042073	16515	344	3	1	856	1	4	false	0.4018691588786256	0.7734605044170808	1.204155483386331E-249	intraciliary transport
GO:0006928	16515	2076	3	1	12841	3	1	false	0.41084984678198044	0.785366033644466	0.0	movement of cell or subcellular component
GO:0010389	16515	188	3	1	452	1	3	false	0.4159292035398232	0.7897034202343941	1.3873656909454566E-132	regulation of G2/M transition of mitotic cell cycle
GO:0046907	16515	1873	3	1	11294	3	3	false	0.4196035833300401	0.7913329323204112	0.0	intracellular transport
GO:0000086	16515	239	3	1	554	1	2	false	0.4314079422383343	0.7994459626578557	9.25557454750491E-164	G2/M transition of mitotic cell cycle
GO:1902749	16515	204	3	1	472	1	2	false	0.43220338983043133	0.7994459626578557	1.7190669391545322E-139	regulation of cell cycle G2/M phase transition
GO:0044085	16515	2890	3	1	6683	1	1	false	0.43244052072595757	0.7994459626578557	0.0	cellular component biogenesis
GO:0005856	16515	1977	3	1	4526	1	1	false	0.43680954485362317	0.8022449810710334	0.0	cytoskeleton
GO:0015077	16515	347	3	1	782	1	2	false	0.4437340153453182	0.8026094688541426	1.956639306244118E-232	monovalent inorganic cation transmembrane transporter activity
GO:0044839	16515	257	3	1	577	1	1	false	0.445407279029405	0.8026094688541426	1.8993121316384521E-171	cell cycle G2/M phase transition
GO:0010564	16515	696	3	1	1553	1	2	false	0.44816484224120373	0.8026094688541426	0.0	regulation of cell cycle process
GO:0009653	16515	2361	3	1	5265	1	2	false	0.448433048434521	0.8026094688541426	0.0	anatomical structure morphogenesis
GO:0000226	16515	727	3	1	1603	1	2	false	0.4535246412975962	0.8065849633204084	0.0	microtubule cytoskeleton organization
GO:0050953	16515	179	3	1	388	1	1	false	0.4613402061856308	0.8147111964316812	1.247419746333564E-115	sensory perception of light stimulus
GO:0007346	16515	635	3	1	1360	1	2	false	0.4669117647059298	0.8147111964316812	0.0	regulation of mitotic cell cycle
GO:0006886	16515	1362	3	1	2870	1	3	false	0.47456445993091895	0.8147111964316812	0.0	intracellular protein transport
GO:0007600	16515	388	3	1	817	1	1	false	0.4749082007343043	0.8147111964316812	1.1461051024118381E-244	sensory perception
GO:0042592	16515	1707	3	1	3583	1	1	false	0.4764164108288804	0.8147111964316812	0.0	homeostatic process
GO:0007399	16515	1971	3	1	4127	1	1	false	0.4775866246659873	0.8147111964316812	0.0	nervous system development
GO:0043228	16515	4536	3	1	9283	1	1	false	0.48863513950224124	0.8147111964316812	0.0	non-membrane-bounded organelle
GO:0007189	16515	110	3	1	224	1	3	false	0.49107142857141234	0.8147111964316812	7.217585119450678E-67	adenylate cyclase-activating G protein-coupled receptor signaling pathway
GO:0015672	16515	530	3	1	1064	1	1	false	0.4981203007519955	0.8147111964316812	2.0844E-319	monovalent inorganic cation transport
GO:0097447	16515	581	3	1	1166	1	3	false	0.49828473413403224	0.8147111964316812	0.0	dendritic tree
GO:0001578	16515	363	3	1	727	1	1	false	0.4993122420906713	0.8147111964316812	4.791460585513317E-218	microtubule bundle formation
GO:1901990	16515	396	3	1	792	1	3	false	0.4999999999999138	0.8147111964316812	1.354574985302177E-237	regulation of mitotic cell cycle phase transition
GO:0043232	16515	4526	3	1	9010	1	2	false	0.5023307436177219	0.8147111964316812	0.0	intracellular non-membrane-bounded organelle
GO:0055085	16515	1399	3	1	4702	2	1	false	0.5065845244466501	0.8147111964316812	0.0	transmembrane transport
GO:0016849	16515	212	3	1	416	1	1	false	0.5096153846154484	0.8147111964316812	1.6319939215478577E-124	phosphorus-oxygen lyase activity
GO:0006811	16515	1419	3	1	4702	2	1	false	0.5125426945629016	0.8147111964316812	0.0	ion transport
GO:1901987	16515	426	3	1	830	1	2	false	0.5132530120479899	0.8147111964316812	6.750273269018629E-249	regulation of cell cycle phase transition
GO:0046873	16515	460	3	1	896	1	2	false	0.5133928571430352	0.8147111964316812	9.792974397097512E-269	metal ion transmembrane transporter activity
GO:0019935	16515	257	3	1	499	1	1	false	0.5150300601201637	0.8147111964316812	2.1433384155952373E-149	cyclic-nucleotide-mediated signaling
GO:0048666	16515	1027	3	1	1990	1	2	false	0.5160804020101041	0.8147111964316812	0.0	neuron development
GO:1902531	16515	1775	3	1	3387	1	2	false	0.5240625922641011	0.822690438135265	0.0	regulation of intracellular signal transduction
GO:0044772	16515	540	3	1	1022	1	2	false	0.5283757338553855	0.8248532289631296	4.620391845093913E-306	mitotic cell cycle phase transition
GO:0005575	16515	11845	3	3	14589	3	1	false	0.5351899274240102	0.8290082174022995	0.0	cellular_component
GO:0050896	16515	7281	3	2	13878	3	1	false	0.5369377066449057	0.8290082174022995	0.0	response to stimulus
GO:0032879	16515	2429	3	1	10462	3	2	false	0.5473615005749972	0.8363230612239845	0.0	regulation of localization
GO:0007267	16515	1687	3	1	5153	2	2	false	0.5476279119758475	0.8363230612239845	0.0	cell-cell signaling
GO:0050877	16515	817	3	1	1482	1	1	false	0.5512820512820672	0.8373527373527615	0.0	nervous system process
GO:0030425	16515	581	3	1	1047	1	2	false	0.5549188156636807	0.8381543679878347	1.4979502321803E-311	dendrite
GO:0043025	16515	472	3	1	843	1	2	false	0.5599051008303412	0.8381543679878347	2.652551411051871E-250	neuronal cell body
GO:0051650	16515	503	3	1	897	1	3	false	0.560758082497199	0.8381543679878347	2.696098455078724E-266	establishment of vesicle localization
GO:0015291	16515	140	3	1	247	1	1	false	0.5668016194331824	0.8427050532313453	7.884775568303248E-73	secondary active transmembrane transporter activity
GO:0030424	16515	602	3	1	1047	1	1	false	0.5749761222538338	0.8459970593498295	3.60013370824989E-309	axon
GO:0050804	16515	387	3	1	673	1	2	false	0.5750371471025532	0.8459970593498295	1.6518777353779856E-198	modulation of chemical synaptic transmission
GO:0065009	16515	3314	3	1	13061	3	2	false	0.5844247371006234	0.8524449159960518	0.0	regulation of molecular function
GO:0033365	16515	1178	3	1	2012	1	1	false	0.5854870775346548	0.8524449159960518	0.0	protein localization to organelle
GO:0070727	16515	2015	3	1	3370	1	2	false	0.5979228486657159	0.860204081632612	0.0	cellular macromolecule localization
GO:0048199	16515	405	3	1	676	1	2	false	0.5991124260355654	0.860204081632612	6.523698570797862E-197	vesicle targeting, to, from or within Golgi
GO:0015293	16515	84	3	1	140	1	1	false	0.5999999999999713	0.860204081632612	1.7504218329707693E-40	symporter activity
GO:0015630	16515	1194	3	1	1977	1	1	false	0.6039453717746771	0.8614652257293617	0.0	microtubule cytoskeleton
GO:0048869	16515	3513	3	1	13027	3	2	false	0.6104894129143742	0.8644423052584673	0.0	cellular developmental process
GO:0048878	16515	1045	3	1	1707	1	1	false	0.6121851200940747	0.8644423052584673	0.0	chemical homeostasis
GO:0034220	16515	1054	3	1	1710	1	2	false	0.6163742690054267	0.8660058479526245	0.0	ion transmembrane transport
GO:0055082	16515	717	3	1	1156	1	2	false	0.6202422145332385	0.8661206731033857	0.0	cellular chemical homeostasis
GO:0045184	16515	1978	3	1	5129	2	2	false	0.6226205550422915	0.8661206731033857	0.0	establishment of protein localization
GO:1905508	16515	27	3	1	43	1	1	false	0.6279069767441819	0.8671035295749272	3.7709928928056474E-12	protein localization to microtubule organizing center
GO:0120025	16515	1906	3	2	2390	2	2	false	0.6359219645135012	0.8671035295749272	0.0	plasma membrane bounded cell projection
GO:0022857	16515	969	3	1	1516	1	2	false	0.6391820580481979	0.8671035295749272	0.0	transmembrane transporter activity
GO:0008324	16515	645	3	1	1009	1	2	false	0.6392467789889132	0.8671035295749272	1.156984187614412E-285	cation transmembrane transporter activity
GO:0000278	16515	993	3	1	1553	1	2	false	0.6394075981974756	0.8671035295749272	0.0	mitotic cell cycle
GO:0051648	16515	518	3	1	807	1	1	false	0.6418835192070529	0.8671035295749272	8.105257218839552E-228	vesicle localization
GO:0006885	16515	89	3	1	138	1	1	false	0.6449275362318854	0.8671035295749272	1.4515466437733204E-38	regulation of pH
GO:0048513	16515	3125	3	1	4812	1	2	false	0.6494181213633105	0.8689832957290011	0.0	animal organ development
GO:0051234	16515	4792	3	2	5875	2	1	false	0.6652749440408866	0.8857186379506445	0.0	establishment of localization
GO:0045202	16515	1222	3	1	1821	1	1	false	0.6710598572206609	0.8857186379506445	0.0	synapse
GO:0015075	16515	807	3	1	1202	1	2	false	0.6713810316138338	0.8857186379506445	0.0	ion transmembrane transporter activity
GO:0009416	16515	274	3	1	401	1	1	false	0.683291770573528	0.8908477332873241	4.3097794406991056E-108	response to light stimulus
GO:0098655	16515	854	3	1	1249	1	2	false	0.6837469975980393	0.8908477332873241	0.0	cation transmembrane transport
GO:0050801	16515	717	3	1	1045	1	1	false	0.6861244019140589	0.8908477332873241	1.6318728044228007E-281	ion homeostasis
GO:1903047	16515	993	3	1	1438	1	2	false	0.6905424200281071	0.8908477332873241	0.0	mitotic cell cycle process
GO:0007275	16515	4343	3	1	6284	1	2	false	0.6911203055396322	0.8908477332873241	0.0	multicellular organism development
GO:0016192	16515	2128	3	1	4702	2	1	false	0.7003767897911768	0.8986569768553456	0.0	vesicle-mediated transport
GO:0006873	16515	590	3	1	834	1	2	false	0.7074340527576426	0.8990434424948806	3.900428870011724E-218	cellular ion homeostasis
GO:0006821	16515	105	3	1	148	1	1	false	0.7094594594594525	0.8990434424948806	2.5557351776973867E-38	chloride transport
GO:0071705	16515	2183	3	1	4702	2	1	false	0.7130468362829236	0.8990434424948806	0.0	nitrogen compound transport
GO:0051641	16515	2730	3	1	5875	2	1	false	0.7134757568553679	0.8990434424948806	0.0	cellular localization
GO:0007188	16515	179	3	1	248	1	4	false	0.7217741935484785	0.9054399481567967	3.677552451882899E-63	adenylate cyclase-modulating G protein-coupled receptor signaling pathway
GO:0033036	16515	2808	3	1	5875	2	1	false	0.7275140503814528	0.9085842140319478	0.0	macromolecule localization
GO:0030001	16515	779	3	1	1064	1	1	false	0.7321428571432166	0.910319216182495	1.0752815419801313E-267	metal ion transport
GO:0007165	16515	4610	3	1	12851	3	5	false	0.736323000312838	0.9114835378321915	0.0	signal transduction
GO:0006996	16515	4814	3	1	6509	1	1	false	0.7395913350707962	0.9115138822583059	0.0	organelle organization
GO:0005886	16515	5537	3	2	6400	2	2	false	0.7484771057987615	0.9139945389100448	0.0	plasma membrane
GO:0006812	16515	1064	3	1	1419	1	1	false	0.7498238195913542	0.9139945389100448	0.0	cation transport
GO:0065008	16515	3583	3	1	9584	3	1	false	0.7545577749466303	0.9139945389100448	0.0	regulation of biological quality
GO:0005813	16515	560	3	1	738	1	2	false	0.7588075880755463	0.9139945389100448	2.5063700121632144E-176	centrosome
GO:0032502	16515	5265	3	1	13878	3	1	false	0.7609849240888042	0.9139945389100448	0.0	developmental process
GO:0048583	16515	3777	3	1	9953	3	2	false	0.761120007490927	0.9139945389100448	0.0	regulation of response to stimulus
GO:0030641	16515	81	3	1	105	1	2	false	0.7714285714285459	0.9178745697314636	3.326085034757569E-24	regulation of cellular pH
GO:0032991	16515	4639	3	1	11845	3	1	false	0.774883797500698	0.9178745697314636	0.0	protein-containing complex
GO:0098660	16515	820	3	1	1054	1	1	false	0.7779886148008863	0.9178745697314636	1.5108267658204105E-241	inorganic ion transmembrane transport
GO:0003824	16515	6357	3	1	11969	2	1	false	0.7801742904959434	0.9178745697314636	0.0	catalytic activity
GO:0022890	16515	616	3	1	782	1	2	false	0.7877237851664177	0.9178745697314636	7.754286867836614E-175	inorganic cation transmembrane transporter activity
GO:0009966	16515	2880	3	1	5336	2	4	false	0.7881982157970973	0.9178745697314636	0.0	regulation of signal transduction
GO:0009987	16515	12841	3	3	13878	3	1	false	0.7921516040267216	0.9178745697314636	0.0	cellular process
GO:0015318	16515	768	3	1	969	1	1	false	0.7925696594426146	0.9178745697314636	4.492427514227734E-214	inorganic molecular entity transmembrane transporter activity
GO:0034613	16515	2012	3	1	2533	1	2	false	0.7943150414545266	0.9178745697314636	0.0	cellular protein localization
GO:0043005	16515	1047	3	1	1906	2	1	false	0.797015640620915	0.9178745697314636	0.0	neuron projection
GO:0032501	16515	6028	3	1	13878	3	1	false	0.8190509873980014	0.9392327402005842	0.0	multicellular organismal process
GO:0098662	16515	754	3	1	917	1	2	false	0.8222464558339635	0.9392327402005842	1.2439668276924448E-185	inorganic cation transmembrane transport
GO:0097712	16515	338	3	1	405	1	2	false	0.8345679012347166	0.9494476933075117	2.3713088587117477E-78	vesicle targeting, trans-Golgi to periciliary membrane compartment
GO:0051716	16515	5952	3	1	13037	3	2	false	0.8395267692835545	0.9512379926156405	0.0	cellular response to stimulus
GO:0019933	16515	217	3	1	257	1	1	false	0.8443579766537549	0.952869845139378	8.04754023007651E-48	cAMP-mediated signaling
GO:0048731	16515	4127	3	1	4812	1	2	false	0.8576475477984249	0.9598542227659534	0.0	system development
GO:0071840	16515	6683	3	1	13878	3	1	false	0.8606764507703596	0.9598542227659534	0.0	cellular component organization or biogenesis
GO:0008150	16515	13878	3	3	14589	3	1	false	0.8607945342954457	0.9598542227659534	0.0	biological_process
GO:0016043	16515	6509	3	1	12854	3	2	false	0.8797525176564943	0.9728984009631726	0.0	cellular component organization
GO:0140014	16515	993	3	1	1122	1	2	false	0.8850267379677389	0.9728984009631726	3.7397162116333345E-173	mitotic nuclear division
GO:0030003	16515	577	3	1	650	1	2	false	0.8876923076924097	0.9728984009631726	1.3574272566703099E-98	cellular cation homeostasis
GO:0055080	16515	640	3	1	717	1	1	false	0.8926080892606806	0.9728984009631726	1.3362150715858248E-105	cation homeostasis
GO:0004016	16515	192	3	1	215	1	2	false	0.8930232558138769	0.9728984009631726	1.978272393273524E-31	adenylate cyclase activity
GO:0042886	16515	1950	3	1	2183	1	1	false	0.8932661475035535	0.9728984009631726	3.676E-321	amide transport
GO:0008104	16515	2531	3	1	2808	1	1	false	0.9013532763532341	0.9779161029160571	0.0	protein localization
GO:0098771	16515	651	3	1	717	1	1	false	0.9079497907950491	0.9811925019992529	4.095764458482241E-95	inorganic ion homeostasis
GO:0048856	16515	4812	3	1	5265	1	1	false	0.9139601139625344	0.9811925019992529	0.0	anatomical structure development
GO:0003674	16515	11969	3	2	14589	3	1	false	0.9148485249957446	0.9811925019992529	0.0	molecular_function
GO:0010970	16515	435	3	1	470	1	2	false	0.9255319148939911	0.9888763045065075	1.1339005228704009E-53	transport along microtubule
GO:0051453	16515	76	3	1	81	1	1	false	0.9382716049382921	0.9904753728422104	3.902957489455288E-8	regulation of intracellular pH
GO:0015031	16515	1899	3	1	2008	1	2	false	0.945717131473267	0.9904753728422104	2.850273740397961E-183	protein transport
GO:0030154	16515	3328	3	1	3513	1	1	false	0.9473384571602879	0.9904753728422104	6.4067112836E-314	cell differentiation
GO:0015833	16515	1929	3	1	2495	2	2	false	0.9486077206506403	0.9904753728422104	0.0	peptide transport
GO:0045761	16515	192	3	1	202	1	3	false	0.9504950495048902	0.9904753728422104	4.0230126285338397E-17	regulation of adenylate cyclase activity
GO:0048699	16515	1380	3	1	1450	1	1	false	0.9517241379311188	0.9904753728422104	3.2946673344839256E-121	generation of neurons
GO:0072698	16515	43	3	1	45	1	1	false	0.9555555555555637	0.9904753728422104	0.0010101010101010136	protein localization to microtubule cytoskeleton
GO:0006810	16515	4702	3	2	4792	2	1	false	0.9627862864732899	0.9904753728422104	1.9528703698435357E-193	transport
GO:0000280	16515	1122	3	1	1165	1	1	false	0.9630901287558652	0.9904753728422104	1.861771880780646E-79	nuclear division
GO:0005622	16515	10525	3	2	11845	3	1	false	0.9655311321890564	0.9904753728422104	0.0	intracellular
GO:0043229	16515	9004	3	1	10673	2	2	false	0.9755589388768211	0.9904753728422104	0.0	intracellular organelle
GO:0043226	16515	9283	3	1	10934	2	1	false	0.9772116647640889	0.9904753728422104	0.0	organelle
GO:0007601	16515	175	3	1	179	1	1	false	0.9776536312848403	0.9904753728422104	2.417977605465387E-8	visual perception
GO:0035735	16515	338	3	1	344	1	2	false	0.9825581395349285	0.9904753728422104	4.5396339318740405E-13	intraciliary transport involved in cilium assembly
GO:0110165	16515	10934	3	2	11845	3	1	false	0.9831796041702436	0.9904753728422104	0.0	cellular anatomical entity
GO:0099537	16515	678	3	1	688	1	1	false	0.9854651162789891	0.9904753728422104	1.6308581617624151E-22	trans-synaptic signaling
GO:0120036	16515	1437	3	1	1456	1	1	false	0.9869505494513129	0.9904753728422104	1.0870553178834464E-43	plasma membrane bounded cell projection organization
GO:0098916	16515	673	3	1	678	1	1	false	0.9926253687314729	0.9926253687314729	8.500657496417303E-13	anterograde trans-synaptic signaling
GO:0000000	16515	14589	3	3	0	0	0	true	1.0	1.0	1.0	Gene Ontology
GO:0071539	16515	27	3	1	27	1	1	true	1.0	1.0	1.0	protein localization to centrosome
GO:0007268	16515	673	3	1	673	1	1	true	1.0	1.0	1.0	chemical synaptic transmission
GO:0015301	16515	17	3	1	17	1	1	true	1.0	1.0	1.0	anion:anion antiporter activity
