## Supplementary File S3 for "PIGNON: A protein-protein interaction-guided functional enrichment analysis for quantitative proteomics": table-mcl2_cluster1031-Parent-Child-Union-Benjamini-Hochberg.txt

ID	Pop.total	Pop.term	Study.total	Study.term	Pop.family	Study.family	nparents	is.trivial	p	p.adjusted	p.min	name
GO:0035145	16515	20	3	2	6237	2	2	false	9.770161576859534E-6	0.0030092097656727363	3.161211958771528E-58	exon-exon junction complex
GO:0000974	16515	93	3	2	4639	2	1	false	3.976634345108962E-4	0.06124016891467802	3.0829639322392676E-197	Prp19 complex
GO:0006406	16515	109	3	2	3670	2	4	false	8.742516837778573E-4	0.07822024115477198	2.0626198482553789E-212	mRNA export from nucleus
GO:0120114	16515	153	3	2	4639	2	1	false	0.0010808860253607522	0.07822024115477198	2.7554754747186084E-291	Sm-like protein family complex
GO:0051236	16515	181	3	2	4806	2	2	false	0.0014108275165915824	0.07822024115477198	0.0	establishment of RNA localization
GO:0030532	16515	143	3	2	3651	2	3	false	0.0015237709315864673	0.07822024115477198	2.4255469331577172E-261	small nuclear ribonucleoprotein complex
GO:0071166	16515	125	3	2	2730	2	1	false	0.0020804894384888833	0.09154153529351086	1.015110550149462E-219	ribonucleoprotein complex localization
GO:0005681	16515	189	3	2	3649	2	2	false	0.0026692605039593926	0.10276652940243661	4.05E-322	spliceosomal complex
GO:0071013	16515	86	3	2	1415	2	4	false	0.0036535203242676296	0.12503158443049223	3.667329982000477E-140	catalytic step 2 spliceosome
GO:0016604	16515	754	3	2	10934	2	2	false	0.004749500135624404	0.1273385012919768	0.0	nuclear body
GO:0140245	16515	3	3	1	620	1	2	false	0.0048387096774187574	0.1273385012919768	2.529766497492228E-8	regulation of translation at postsynapse
GO:0140243	16515	4	3	1	1552	2	2	false	0.0051496540309858545	0.1273385012919768	4.152643137154314E-12	regulation of translation at synapse
GO:0006403	16515	209	3	2	2808	2	1	false	0.00551531224845801	0.1273385012919768	2.7E-322	RNA localization
GO:0034248	16515	415	3	2	5288	2	3	false	0.006145364976203578	0.1273385012919768	0.0	regulation of cellular amide metabolic process
GO:0015931	16515	199	3	2	2500	2	2	false	0.0063068427370753626	0.1273385012919768	8.366965467777354E-301	nucleobase-containing compound transport
GO:0044270	16515	526	3	2	6074	2	2	false	0.007486295727752412	0.1273385012919768	0.0	cellular nitrogen compound catabolic process
GO:0006417	16515	370	3	2	4169	2	5	false	0.0078572122452097	0.1273385012919768	0.0	regulation of translation
GO:0090394	16515	10	3	1	1256	1	5	false	0.00796178343948699	0.1273385012919768	3.8500461147550535E-25	negative regulation of excitatory postsynaptic potential
GO:0006412	16515	624	3	2	6770	2	5	false	0.008483195067922356	0.1273385012919768	0.0	translation
GO:0046700	16515	523	3	2	5652	2	2	false	0.008547610647741101	0.1273385012919768	0.0	heterocycle catabolic process
GO:0019439	16515	540	3	2	5673	2	2	false	0.009045519605489433	0.1273385012919768	0.0	aromatic compound catabolic process
GO:0006401	16515	383	3	2	3918	2	3	false	0.009533319180522918	0.1273385012919768	0.0	RNA catabolic process
GO:1901361	16515	560	3	2	5697	2	2	false	0.009646807998623804	0.1273385012919768	0.0	organic cyclic compound catabolic process
GO:0005654	16515	1101	3	2	10934	2	2	false	0.010131216274165595	0.1273385012919768	0.0	nucleoplasm
GO:0099547	16515	4	3	1	387	1	2	false	0.010335917312660453	0.1273385012919768	1.0867284032722388E-9	regulation of translation at synapse, modulating synaptic transmission
GO:0098815	16515	38	3	1	3272	1	5	false	0.011613691931532421	0.13458260073107703	1.7753475671080362E-89	modulation of excitatory postsynaptic potential
GO:0031645	16515	20	3	1	1683	1	3	false	0.011883541295297636	0.13458260073107703	8.197130419444712E-47	negative regulation of nervous system process
GO:0034655	16515	492	3	2	4444	2	5	false	0.012234781884643366	0.13458260073107703	0.0	nucleobase-containing compound catabolic process
GO:1904888	16515	62	3	1	4812	1	1	false	0.012884455527849423	0.13684180353715938	2.317965854584814E-143	cranial skeletal system development
GO:0006518	16515	763	3	2	6170	2	2	false	0.015274942180914745	0.15422728231098057	0.0	peptide metabolic process
GO:0006611	16515	172	3	2	1377	2	2	false	0.015522875817014278	0.15422728231098057	1.8894853900743452E-224	protein export from nucleus
GO:0071012	16515	12	3	1	1415	2	4	false	0.01689515746122367	0.16261589056427783	7.790613008692759E-30	catalytic step 1 spliceosome
GO:0099170	16515	15	3	1	787	1	2	false	0.019059720457438922	0.17789072426942995	5.434761745190959E-32	postsynaptic modulation of chemical synaptic transmission
GO:0035368	16515	5	3	1	253	1	1	false	0.01976284584980065	0.1790281329923118	1.2046117827287803E-10	selenocysteine insertion sequence binding
GO:1990904	16515	673	3	2	4639	2	1	false	0.021019831023627	0.18014177724599356	0.0	ribonucleoprotein complex
GO:0045182	16515	127	3	1	12000	2	2	false	0.021055532405375874	0.18014177724599356	5.170358071311716E-305	translation regulator activity
GO:0031123	16515	131	3	2	873	2	1	false	0.02237092384165704	0.18214074512121134	1.31676020562302E-159	RNA 3'-end processing
GO:0035613	16515	14	3	1	623	1	1	false	0.022471910112357243	0.18214074512121134	7.61158675810479E-29	RNA stem-loop binding
GO:0044265	16515	1103	3	2	7226	2	3	false	0.023282054327142154	0.18386853160922523	0.0	cellular macromolecule catabolic process
GO:0009057	16515	1319	3	2	8030	2	2	false	0.0269639307198052	0.20651584088813674	0.0	macromolecule catabolic process
GO:0046907	16515	1873	3	2	11294	2	3	false	0.02749074505329093	0.20651584088813674	0.0	intracellular transport
GO:0099524	16515	18	3	1	625	1	2	false	0.028799999999994684	0.211199999999961	3.870993046241066E-35	postsynaptic cytosol
GO:1990089	16515	50	3	1	1598	1	2	false	0.03128911138923205	0.223380722913317	4.3717045134048406E-96	response to nerve growth factor
GO:0051169	16515	335	3	2	1873	2	1	false	0.031911531844759575	0.223380722913317	0.0	nuclear transport
GO:0006414	16515	624	3	2	3359	2	2	false	0.034465290284376095	0.22814814814815548	0.0	translational elongation
GO:0031124	16515	98	3	2	524	2	2	false	0.03468684775153533	0.22814814814815548	4.888521951287727E-109	mRNA 3'-end processing
GO:1990090	16515	47	3	1	1350	1	3	false	0.034814814814815936	0.22814814814815548	4.35312056887108E-88	cellular response to nerve growth factor stimulus
GO:0050805	16515	66	3	1	1780	1	4	false	0.03707865168536561	0.2296999746350263	5.470706556836143E-122	negative regulation of synaptic transmission
GO:0006402	16515	345	3	2	1782	2	3	false	0.037394343963669294	0.2296999746350263	0.0	mRNA catabolic process
GO:0043603	16515	982	3	2	5039	2	1	false	0.03794704599101797	0.2296999746350263	0.0	cellular amide metabolic process
GO:0043604	16515	761	3	2	3900	2	2	false	0.038034736059695914	0.2296999746350263	0.0	amide biosynthetic process
GO:0071426	16515	124	3	2	603	2	4	false	0.04201583444903158	0.24886301942887934	2.1368692212776998E-132	ribonucleoprotein complex export from nucleus
GO:1901566	16515	1676	3	2	7864	2	2	false	0.04540012464220201	0.2615129551743078	0.0	organonitrogen compound biosynthetic process
GO:1901575	16515	1956	3	2	9133	2	2	false	0.045849673959131886	0.2615129551743078	0.0	organic substance catabolic process
GO:0031503	16515	549	3	2	2531	2	1	false	0.046982945077785394	0.26157869701716036	0.0	protein-containing complex localization
GO:0010608	16515	577	3	2	2644	2	1	false	0.04755976309402915	0.26157869701716036	0.0	posttranscriptional regulation of gene expression
GO:0035640	16515	26	3	1	528	1	1	false	0.04924242424241732	0.2636037145757284	1.2270687970146766E-44	exploration behavior
GO:0006396	16515	873	3	2	3891	2	2	false	0.0502944306912401	0.2636037145757284	0.0	RNA processing
GO:0140098	16515	321	3	1	6357	1	1	false	0.050495516753142775	0.2636037145757284	0.0	catalytic activity, acting on RNA
GO:0044248	16515	2055	3	2	8923	2	2	false	0.05301993043513357	0.27216897623368563	0.0	cellular catabolic process
GO:0009892	16515	2467	3	2	10162	2	3	false	0.058917807862864026	0.2974866364223298	0.0	negative regulation of metabolic process
GO:0016071	16515	809	3	2	3298	2	1	false	0.0601160288134628	0.2986409173313958	0.0	mRNA metabolic process
GO:0009056	16515	2357	3	2	9406	2	1	false	0.06277274123367023	0.3068889571423878	0.0	catabolic process
GO:0099522	16515	25	3	1	390	1	1	false	0.06410256410257072	0.30849358974362157	5.692814039204361E-40	region of cytosol
GO:0005829	16515	390	3	1	10934	2	2	false	0.07006801374694141	0.3320145882162762	0.0	cytosol
GO:0007610	16515	528	3	1	13878	2	1	false	0.07464680817345815	0.34835177147613805	0.0	behavior
GO:0045727	16515	113	3	1	2895	2	7	false	0.0765550307764424	0.35192461909170536	1.3934370790238654E-206	positive regulation of translation
GO:0034250	16515	137	3	1	3407	2	4	false	0.07881703949286264	0.3528236195331882	9.307059172327212E-249	positive regulation of cellular amide metabolic process
GO:0099565	16515	146	3	1	1834	1	4	false	0.07960741548524315	0.3528236195331882	1.546423254492087E-220	chemical synaptic transmission, postsynaptic
GO:1902494	16515	1314	3	2	4639	2	1	false	0.08018718625754277	0.3528236195331882	0.0	catalytic complex
GO:0043484	16515	135	3	1	3083	2	3	false	0.08567318676052152	0.36741506978975336	5.14627599898574E-240	regulation of RNA splicing
GO:0010605	16515	2252	3	2	7683	2	3	false	0.08588923709370858	0.36741506978975336	0.0	negative regulation of macromolecule metabolic process
GO:0044877	16515	821	3	1	9221	1	1	false	0.0890358963242372	0.3756583022995213	0.0	protein-containing complex binding
GO:0050684	16515	136	3	1	2877	2	3	false	0.09232399496660167	0.38018739816732977	3.5940656381364854E-237	regulation of mRNA processing
GO:0034249	16515	137	3	1	2890	2	4	false	0.09257810020308355	0.38018739816732977	9.541601928723473E-239	negative regulation of cellular amide metabolic process
GO:0044297	16515	538	3	1	10934	2	1	false	0.09599184791387681	0.38901959417729026	0.0	cell body
GO:0017148	16515	122	3	1	2443	2	6	false	0.09740276502454479	0.38961106009817914	1.0053415637407042E-209	negative regulation of translation
GO:0010629	16515	1372	3	2	4323	2	3	false	0.10067498372652091	0.39753711522780055	0.0	negative regulation of gene expression
GO:0031644	16515	116	3	1	1121	1	2	false	0.10347903657446389	0.4029444599500399	2.844736000213394E-161	regulation of nervous system process
GO:0042391	16515	375	3	1	3583	1	1	false	0.10466089868832205	0.4029444599500399	0.0	regulation of membrane potential
GO:0098794	16515	620	3	1	10934	2	2	false	0.11019728375023047	0.41579226432937283	0.0	postsynapse
GO:0099177	16515	387	3	1	3496	1	3	false	0.1106979405032746	0.41579226432937283	0.0	regulation of trans-synaptic signaling
GO:0048519	16515	4686	3	2	13878	2	2	false	0.11399594628858059	0.4230211018901545	0.0	negative regulation of biological process
GO:0001501	16515	479	3	1	4127	1	1	false	0.11606493821164121	0.42557144010935105	0.0	skeletal system development
GO:0048568	16515	399	3	1	3346	1	2	false	0.11924686192464538	0.4320945114445974	0.0	embryonic organ development
GO:0071006	16515	12	3	1	99	1	4	false	0.12121212121211913	0.43410852713177556	1.0818172723844928E-15	U2-type catalytic step 1 spliceosome
GO:0003727	16515	80	3	1	623	1	1	false	0.12841091492775514	0.4511142672286302	3.9692195608632454E-103	single-stranded RNA binding
GO:0043043	16515	640	3	2	1774	2	3	false	0.13002249068603972	0.4511142672286302	0.0	peptide biosynthetic process
GO:0031974	16515	3948	3	2	10934	2	1	false	0.13035444734853274	0.4511142672286302	0.0	membrane-enclosed lumen
GO:0048706	16515	120	3	1	869	1	2	false	0.13808975834295623	0.4582250098483799	7.711965741501751E-151	embryonic skeletal system development
GO:0051246	16515	2575	3	2	6895	2	4	false	0.13943770507670464	0.4582250098483799	0.0	regulation of protein metabolic process
GO:0022613	16515	404	3	1	2890	1	1	false	0.1397923875430728	0.4582250098483799	0.0	ribonucleoprotein complex biogenesis
GO:0032268	16515	2427	3	2	6488	2	3	false	0.1398961728827531	0.4582250098483799	0.0	regulation of cellular protein metabolic process
GO:0036477	16515	797	3	1	10934	2	1	false	0.1404767462114927	0.4582250098483799	0.0	somatodendritic compartment
GO:0044057	16515	491	3	1	3474	1	2	false	0.14133563615453276	0.4582250098483799	0.0	regulation of system process
GO:0045184	16515	1978	3	2	5129	2	2	false	0.14867989338309098	0.4770146579374169	0.0	establishment of protein localization
GO:0032991	16515	4639	3	2	11845	2	1	false	0.15336337349872545	0.48233861144922374	0.0	protein-containing complex
GO:0043021	16515	126	3	1	821	1	1	false	0.15347137637020755	0.48233861144922374	3.6625801165008417E-152	ribonucleoprotein complex binding
GO:0003724	16515	72	3	1	408	1	2	false	0.17647058823530326	0.5333954068992672	5.1845110602243585E-82	RNA helicase activity
GO:0031323	16515	4758	3	2	11275	2	3	false	0.1780586220192628	0.5333954068992672	0.0	regulation of cellular metabolic process
GO:0051179	16515	5875	3	2	13878	2	1	false	0.1791922991130472	0.5333954068992672	0.0	localization
GO:0043233	16515	3948	3	2	9283	2	2	false	0.18084826883901392	0.5333954068992672	0.0	organelle lumen
GO:0019222	16515	5105	3	2	11880	2	2	false	0.1846333242934966	0.5333954068992672	0.0	regulation of metabolic process
GO:1905114	16515	618	3	1	3315	1	2	false	0.1864253393662629	0.5333954068992672	0.0	cell surface receptor signaling pathway involved in cell-cell signaling
GO:0009889	16515	2875	3	2	6647	2	2	false	0.18704176719366894	0.5333954068992672	0.0	regulation of biosynthetic process
GO:0099578	16515	3	3	1	16	1	3	false	0.18749999999999992	0.5333954068992672	0.001785714285714283	regulation of translation at postsynapse, modulating synaptic transmission
GO:0009059	16515	3643	3	2	8388	2	2	false	0.18859668200324106	0.5333954068992672	0.0	macromolecule biosynthetic process
GO:0010648	16515	1264	3	1	6700	1	3	false	0.18865671641824697	0.5333954068992672	0.0	negative regulation of cell communication
GO:0006397	16515	491	3	2	1129	2	2	false	0.18891851823934724	0.5333954068992672	0.0	mRNA processing
GO:0031326	16515	2783	3	2	6367	2	3	false	0.191015604780105	0.5333954068992672	0.0	regulation of cellular biosynthetic process
GO:0070013	16515	3948	3	2	9004	2	2	false	0.19223016287603462	0.5333954068992672	0.0	intracellular organelle lumen
GO:0048705	16515	220	3	1	1128	1	2	false	0.19503546099285948	0.5363475177303636	6.217814538392007E-241	skeletal system morphogenesis
GO:0034645	16515	3359	3	2	7536	2	3	false	0.19863992803618946	0.5414256445588173	0.0	cellular macromolecule biosynthetic process
GO:0009719	16515	1513	3	1	7281	1	1	false	0.20780112621806898	0.5495278607065125	0.0	response to endogenous stimulus
GO:0048598	16515	533	3	1	2563	1	2	false	0.20795942255177813	0.5495278607065125	0.0	embryonic morphogenesis
GO:1903311	16515	306	3	1	2778	2	2	false	0.20820438794135368	0.5495278607065125	0.0	regulation of mRNA metabolic process
GO:0005634	16515	3375	3	2	7335	2	1	false	0.21167902750705916	0.5495278607065125	0.0	nucleus
GO:1990416	16515	10	3	1	47	1	1	false	0.21276595744680785	0.5495278607065125	1.931222690025933E-10	cellular response to brain-derived neurotrophic factor stimulus
GO:0009790	16515	929	3	1	4343	1	1	false	0.21390743725528844	0.5495278607065125	0.0	embryo development
GO:0071705	16515	2183	3	2	4702	2	1	false	0.21549421007885589	0.5495278607065125	0.0	nitrogen compound transport
GO:0051641	16515	2730	3	2	5875	2	1	false	0.21588594527755847	0.5495278607065125	0.0	cellular localization
GO:0070848	16515	649	3	1	2958	1	1	false	0.21940500338104577	0.5527199104920847	0.0	response to growth factor
GO:0048562	16515	268	3	1	1200	1	3	false	0.22333333333336722	0.5527199104920847	5.979684013239136E-276	embryonic organ morphogenesis
GO:0006886	16515	1362	3	2	2870	2	3	false	0.22512451375523562	0.5527199104920847	0.0	intracellular protein transport
GO:0048704	16515	91	3	1	399	1	3	false	0.22807017543859331	0.5527199104920847	1.909967811450796E-92	embryonic skeletal system morphogenesis
GO:0033036	16515	2808	3	2	5875	2	1	false	0.22840084324133064	0.5527199104920847	0.0	macromolecule localization
GO:0090304	16515	3833	3	2	8019	2	2	false	0.2284431048964872	0.5527199104920847	0.0	nucleic acid metabolic process
GO:0010467	16515	3646	3	2	7606	2	1	false	0.22975165977491652	0.5527199104920847	0.0	gene expression
GO:0008380	16515	423	3	2	873	2	1	false	0.23448879220662472	0.5527199104920847	8.925974126670274E-262	RNA splicing
GO:0010468	16515	2644	3	2	5456	2	2	false	0.23479535307561053	0.5527199104920847	0.0	regulation of gene expression
GO:0010556	16515	2677	3	2	5514	2	3	false	0.23565666432597732	0.5527199104920847	0.0	regulation of macromolecule biosynthetic process
GO:0009968	16515	1148	3	1	4789	1	5	false	0.23971601587033317	0.5527199104920847	0.0	negative regulation of signal transduction
GO:0009887	16515	957	3	1	3945	1	2	false	0.24258555133069343	0.5527199104920847	0.0	animal organ morphogenesis
GO:0051241	16515	1010	3	1	7773	2	3	false	0.2430048548816202	0.5527199104920847	0.0	negative regulation of multicellular organismal process
GO:0034660	16515	430	3	1	3298	2	1	false	0.243799010180901	0.5527199104920847	0.0	ncRNA metabolic process
GO:0006139	16515	4384	3	2	8848	2	5	false	0.24547138607482588	0.5527199104920847	0.0	nucleobase-containing compound metabolic process
GO:0003008	16515	1482	3	1	6028	1	1	false	0.2458526874591416	0.5527199104920847	0.0	system process
GO:0071363	16515	620	3	1	2444	1	2	false	0.25368248772489893	0.5622284969560619	0.0	cellular response to growth factor stimulus
GO:0003723	16515	623	3	1	2455	1	1	false	0.2537678207737757	0.5622284969560619	0.0	RNA binding
GO:0009058	16515	4757	3	2	9406	2	1	false	0.2557473975415584	0.5622284969560619	0.0	biosynthetic process
GO:0016607	16515	385	3	2	754	2	1	false	0.2603907975525026	0.5622284969560619	4.304345065343082E-226	nuclear speck
GO:0046483	16515	4528	3	2	8863	2	1	false	0.2609783119283883	0.5622284969560619	0.0	heterocycle metabolic process
GO:0051171	16515	4412	3	2	8635	2	2	false	0.26103465930102876	0.5622284969560619	0.0	regulation of nitrogen compound metabolic process
GO:0080090	16515	4581	3	2	8908	2	2	false	0.26443206049511014	0.5633510450625595	0.0	regulation of primary metabolic process
GO:0006725	16515	4570	3	2	8863	2	1	false	0.2658427758868606	0.5633510450625595	0.0	cellular aromatic compound metabolic process
GO:0044249	16515	4600	3	2	8896	2	2	false	0.26735020078451593	0.5633510450625595	0.0	cellular biosynthetic process
GO:1901576	16515	4681	3	2	9027	2	2	false	0.2688720896889488	0.5633510450625595	0.0	organic substance biosynthetic process
GO:0098978	16515	331	3	1	1222	1	1	false	0.2708674304420375	0.56369708497397	3.922962351009685E-309	glutamatergic synapse
GO:0071702	16515	2495	3	2	4702	2	1	false	0.2815101920903667	0.5790618665772709	0.0	organic substance transport
GO:1901360	16515	4777	3	2	8995	2	1	false	0.28201064930711245	0.5790618665772709	0.0	organic cyclic compound metabolic process
GO:0014070	16515	845	3	1	2958	1	1	false	0.2856659905346113	0.5826829475805316	0.0	response to organic cyclic compound
GO:0051248	16515	992	3	1	6003	2	4	false	0.30321660229407227	0.6092451712694169	0.0	negative regulation of protein metabolic process
GO:0034641	16515	5039	3	2	9147	2	2	false	0.30345384546731813	0.6092451712694169	0.0	cellular nitrogen compound metabolic process
GO:0030054	16515	1821	3	1	10934	2	1	false	0.30536499724871	0.6092451712694169	0.0	cell junction
GO:0010628	16515	801	3	1	4743	2	3	false	0.30926990188840076	0.6092451712694169	0.0	positive regulation of gene expression
GO:0032269	16515	939	3	1	5476	2	4	false	0.31357315108346673	0.6092451712694169	0.0	negative regulation of cellular protein metabolic process
GO:0048585	16515	1457	3	1	8481	2	3	false	0.31409454651859986	0.6092451712694169	0.0	negative regulation of response to stimulus
GO:0051168	16515	187	3	2	332	2	1	false	0.31651075601495526	0.6092451712694169	3.718405712381415E-98	nuclear export
GO:0042995	16515	1906	3	1	10934	2	1	false	0.3182634551571402	0.6092451712694169	0.0	cell projection
GO:0005730	16515	890	3	1	5098	2	2	false	0.31870723268559487	0.6092451712694169	0.0	nucleolus
GO:0006405	16515	132	3	2	233	2	2	false	0.3198904839425877	0.6092451712694169	1.0879899262778136E-68	RNA export from nucleus
GO:0099536	16515	688	3	1	2147	1	2	false	0.3204471355378102	0.6092451712694169	0.0	synaptic signaling
GO:0050890	16515	265	3	1	817	1	1	false	0.3243574051407579	0.6093485733483264	8.929693059937898E-223	cognition
GO:0070717	16515	26	3	1	80	1	1	false	0.32500000000000173	0.6093485733483264	1.3007963988273449E-21	poly-purine tract binding
GO:0007267	16515	1687	3	1	5153	1	2	false	0.3273821075087925	0.6093485733483264	0.0	cell-cell signaling
GO:0023057	16515	1267	3	1	7020	2	3	false	0.32841514018124085	0.6093485733483264	0.0	negative regulation of signaling
GO:0000956	16515	199	3	2	345	2	1	false	0.33200202224468056	0.612315106894381	1.9133725992856366E-101	nuclear-transcribed mRNA catabolic process
GO:0060255	16515	4602	3	2	7947	2	2	false	0.3353104387060816	0.6147358042944829	0.0	regulation of macromolecule metabolic process
GO:0060078	16515	129	3	1	375	1	1	false	0.34399999999997005	0.6254565807473624	3.447874483454012E-104	regulation of postsynaptic membrane potential
GO:0019538	16515	5250	3	2	8935	2	3	false	0.34521954132159616	0.6254565807473624	0.0	protein metabolic process
GO:1901363	16515	3236	3	1	9221	1	1	false	0.3509380761330863	0.6320989909297695	0.0	heterocyclic compound binding
GO:0000184	16515	119	3	2	199	2	1	false	0.35637784884013185	0.6348302911808917	1.011769723468725E-57	nuclear-transcribed mRNA catabolic process, nonsense-mediated decay
GO:0070727	16515	2015	3	2	3370	2	2	false	0.35744037316996113	0.6348302911808917	0.0	cellular macromolecule localization
GO:0097159	16515	3307	3	1	9221	1	1	false	0.35863789177102323	0.6348302911808917	0.0	organic cyclic compound binding
GO:0098590	16515	2390	3	1	6329	1	2	false	0.37762679728146903	0.6646231632153855	0.0	plasma membrane region
GO:0031328	16515	1186	3	1	5530	2	4	false	0.3829676631862758	0.6654613056227361	0.0	positive regulation of cellular biosynthetic process
GO:0009891	16515	1233	3	1	5739	2	3	false	0.3835622678178662	0.6654613056227361	0.0	positive regulation of biosynthetic process
GO:0031981	16515	2789	3	2	4497	2	2	false	0.3845847805222306	0.6654613056227361	0.0	nuclear lumen
GO:0016817	16515	1312	3	1	3358	1	1	false	0.3907087552116796	0.6657595880976027	0.0	hydrolase activity, acting on acid anhydrides
GO:0009890	16515	1224	3	1	5516	2	3	false	0.3945915845570433	0.6657595880976027	0.0	negative regulation of biosynthetic process
GO:0031324	16515	2129	3	1	9593	2	4	false	0.3946292155779225	0.6657595880976027	0.0	negative regulation of cellular metabolic process
GO:2000112	16515	2359	3	2	3737	2	3	false	0.3984205918120436	0.6657595880976027	0.0	regulation of cellular macromolecule biosynthetic process
GO:0050794	16515	8239	3	2	12995	2	2	false	0.401954730578933	0.6657595880976027	0.0	regulation of cellular process
GO:0044271	16515	3707	3	2	5830	2	2	false	0.4042642998397553	0.6657595880976027	0.0	cellular nitrogen compound biosynthetic process
GO:0003729	16515	253	3	1	623	1	1	false	0.4060995184590626	0.6657595880976027	5.568862532860065E-182	mRNA binding
GO:0031327	16515	1201	3	1	5235	2	4	false	0.40623620665384347	0.6657595880976027	0.0	negative regulation of cellular biosynthetic process
GO:0000380	16515	77	3	1	333	2	1	false	0.40953001193966954	0.6657595880976027	1.2050999426066392E-77	alternative mRNA splicing, via spliceosome
GO:0016887	16515	525	3	1	1279	1	1	false	0.4104769351055277	0.6657595880976027	0.0	ATPase activity
GO:0007611	16515	229	3	1	556	1	2	false	0.4118705035971031	0.6657595880976027	7.274518228354743E-163	learning or memory
GO:0050789	16515	8917	3	2	13878	2	2	false	0.41282534736715193	0.6657595880976027	0.0	regulation of biological process
GO:0051172	16515	1965	3	1	8407	2	3	false	0.4128574069046822	0.6657595880976027	0.0	negative regulation of nitrogen compound metabolic process
GO:0048701	16515	44	3	1	106	1	2	false	0.415094339622648	0.6658805031446645	7.298015688660608E-31	embryonic cranial skeleton morphogenesis
GO:0010557	16515	1109	3	1	4648	2	4	false	0.4203049401304097	0.6707457075656279	0.0	positive regulation of macromolecule biosynthetic process
GO:0044085	16515	2890	3	1	6683	1	1	false	0.43244052072595757	0.6865550535236852	0.0	cellular component biogenesis
GO:0044267	16515	4687	3	2	7022	2	2	false	0.4454894664174202	0.6988018508375823	0.0	cellular protein metabolic process
GO:0009653	16515	2361	3	1	5265	1	2	false	0.448433048434521	0.6988018508375823	0.0	anatomical structure morphogenesis
GO:0048024	16515	100	3	1	388	2	3	false	0.4495324862143121	0.6988018508375823	1.4896750973755215E-95	regulation of mRNA splicing, via spliceosome
GO:0010558	16515	1157	3	1	4394	2	4	false	0.4573373185127088	0.6988018508375823	0.0	negative regulation of macromolecule biosynthetic process
GO:0070887	16515	2939	3	1	6418	1	2	false	0.4579308195697249	0.6988018508375823	0.0	cellular response to chemical stimulus
GO:0008152	16515	9406	3	2	13878	2	1	false	0.4593474426524375	0.6988018508375823	0.0	metabolic process
GO:0051247	16515	1579	3	1	5964	2	4	false	0.45944772553795316	0.6988018508375823	0.0	positive regulation of protein metabolic process
GO:0000398	16515	333	3	2	491	2	2	false	0.45952034581652307	0.6988018508375823	2.8516796959002448E-133	mRNA splicing, via spliceosome
GO:0044237	16515	8863	3	2	13059	2	2	false	0.4606020948724073	0.6988018508375823	0.0	cellular metabolic process
GO:0032270	16515	1481	3	1	5504	2	4	false	0.46578735858869524	0.6988018508375823	0.0	positive regulation of cellular protein metabolic process
GO:0031325	16515	2641	3	1	9799	2	4	false	0.46641511527881546	0.6988018508375823	0.0	positive regulation of cellular metabolic process
GO:0009893	16515	2828	3	1	10458	2	3	false	0.4677245848649835	0.6988018508375823	0.0	positive regulation of metabolic process
GO:1901564	16515	6170	3	2	9003	2	2	false	0.4696492958551283	0.6988018508375823	0.0	organonitrogen compound metabolic process
GO:0006364	16515	207	3	1	438	1	3	false	0.4726027397260179	0.6994509164058448	7.127896510281192E-131	rRNA processing
GO:0051239	16515	2782	3	1	10089	2	2	false	0.47547574013626226	0.6994509164058448	0.0	regulation of multicellular organismal process
GO:0065007	16515	9584	3	2	13878	2	1	false	0.4768983520948942	0.6994509164058448	0.0	biological regulation
GO:0097447	16515	581	3	1	1166	1	3	false	0.49828473413403224	0.7249567324333861	0.0	dendritic tree
GO:0016072	16515	216	3	1	430	1	1	false	0.5023255813954138	0.7249567324333861	9.422449501794699E-129	rRNA metabolic process
GO:0051173	16515	2492	3	1	8444	2	3	false	0.5031699462235064	0.7249567324333861	0.0	positive regulation of nitrogen compound metabolic process
GO:0008306	16515	68	3	1	135	1	1	false	0.5037037037037163	0.7249567324333861	3.361849800714613E-40	associative learning
GO:2000113	16515	1054	3	1	3468	2	4	false	0.5155358364856988	0.7366530293391158	0.0	negative regulation of cellular macromolecule biosynthetic process
GO:0044260	16515	6589	3	2	9167	2	2	false	0.516613812783276	0.7366530293391158	0.0	cellular macromolecule metabolic process
GO:0042221	16515	3829	3	1	7281	1	1	false	0.5258893009187912	0.7463159155614718	0.0	response to chemical
GO:0016787	16515	3358	3	1	6357	1	1	false	0.5282365895857171	0.7463159155614718	0.0	hydrolase activity
GO:0003824	16515	6357	3	1	11969	1	1	false	0.5311220653368192	0.746966192345846	0.0	catalytic activity
GO:0009966	16515	2880	3	1	5336	1	4	false	0.539730134934311	0.7556221889080355	0.0	regulation of signal transduction
GO:0048523	16515	4164	3	1	12864	2	3	false	0.5426272538044857	0.7558800664604477	0.0	negative regulation of cellular process
GO:0043005	16515	1047	3	1	1906	1	1	false	0.54931794333664	0.7558800664604477	0.0	neuron projection
GO:0042623	16515	289	3	1	525	1	1	false	0.5504761904761242	0.7558800664604477	3.7948954952805876E-156	ATPase activity, coupled
GO:0050877	16515	817	3	1	1482	1	1	false	0.5512820512820672	0.7558800664604477	0.0	nervous system process
GO:0010604	16515	2560	3	1	7739	2	3	false	0.5521893838695444	0.7558800664604477	0.0	positive regulation of macromolecule metabolic process
GO:0030425	16515	581	3	1	1047	1	2	false	0.5549188156636807	0.7558800664604477	1.4979502321803E-311	dendrite
GO:0004386	16515	161	3	1	289	1	1	false	0.5570934256055897	0.7558800664604477	1.4073653006443198E-85	helicase activity
GO:0043025	16515	472	3	1	843	1	2	false	0.5599051008303412	0.7563630309462505	2.652551411051871E-250	neuronal cell body
GO:0007166	16515	2604	3	1	4610	1	1	false	0.5648590021697816	0.75972302475237	0.0	cell surface receptor signaling pathway
GO:0050804	16515	387	3	1	673	1	2	false	0.5750371471025532	0.7668845315903938	1.6518777353779856E-198	modulation of chemical synaptic transmission
GO:0060079	16515	88	3	1	153	1	2	false	0.5751633986927954	0.7668845315903938	7.62479463440752E-45	excitatory postsynaptic potential
GO:0048522	16515	4621	3	1	12886	2	3	false	0.5886318945909153	0.7759489418877499	0.0	positive regulation of cellular process
GO:0007165	16515	4610	3	1	12851	2	5	false	0.5887867740014167	0.7759489418877499	0.0	signal transduction
GO:0007612	16515	135	3	1	229	1	1	false	0.5895196506549788	0.7759489418877499	8.672605412111827E-67	learning
GO:0015833	16515	1929	3	2	2495	2	2	false	0.597684864514521	0.7764705882352791	0.0	peptide transport
GO:0023052	16515	5095	3	1	13878	2	1	false	0.599489557351409	0.7764705882352791	0.0	signaling
GO:0023051	16515	3308	3	1	9004	2	2	false	0.5998332753785816	0.7764705882352791	0.0	regulation of signaling
GO:0000381	16515	66	3	1	110	1	2	false	0.5999999999999884	0.7764705882352791	9.110786969639381E-32	regulation of alternative mRNA splicing, via spliceosome
GO:0034470	16515	351	3	1	946	2	2	false	0.6046511627908658	0.779215724433417	4.154890056029471E-270	ncRNA processing
GO:0065008	16515	3583	3	1	9584	2	1	false	0.6079634271676224	0.780219731531782	0.0	regulation of biological quality
GO:0032502	16515	5265	3	1	13878	2	1	false	0.6148445949070811	0.7804421961116718	0.0	developmental process
GO:0048583	16515	3777	3	1	9953	2	2	false	0.6149830247115128	0.7804421961116718	0.0	regulation of response to stimulus
GO:0048518	16515	5275	3	1	13878	2	2	false	0.6157384858932995	0.7804421961116718	0.0	positive regulation of biological process
GO:0010646	16515	3269	3	1	8383	2	2	false	0.6278745320764318	0.7879091618258678	0.0	regulation of cell communication
GO:0000375	16515	336	3	2	423	2	1	false	0.6305670397632701	0.7879091618258678	9.236000318294528E-93	RNA splicing, via transesterification reactions
GO:0034613	16515	2012	3	2	2533	2	2	false	0.6308718595430206	0.7879091618258678	0.0	cellular protein localization
GO:0009792	16515	587	3	1	929	1	1	false	0.6318622174382771	0.7879091618258678	1.2806725586208028E-264	embryo development ending in birth or egg hatching
GO:0007154	16515	5113	3	1	12841	2	1	false	0.637828596625818	0.7921419667772256	0.0	cell communication
GO:0051028	16515	145	3	2	181	2	1	false	0.6408839779005704	0.7927400208569305	8.233208751064726E-39	mRNA transport
GO:0048513	16515	3125	3	1	4812	1	2	false	0.6494181213633105	0.8000831255195985	0.0	animal organ development
GO:0043227	16515	7507	3	2	9283	2	1	false	0.6539507789273495	0.8002520959035544	0.0	membrane-bounded organelle
GO:0019219	16515	2640	3	1	6350	2	4	false	0.6586878955450326	0.8002520959035544	0.0	regulation of nucleobase-containing compound metabolic process
GO:0005575	16515	11845	3	2	14589	2	1	false	0.6591923897048987	0.8002520959035544	0.0	cellular_component
GO:0043231	16515	7335	3	2	9029	2	2	false	0.6599481570113728	0.8002520959035544	0.0	intracellular membrane-bounded organelle
GO:0051234	16515	4792	3	2	5875	2	1	false	0.6652749440408866	0.8035477755474238	0.0	establishment of localization
GO:0045202	16515	1222	3	1	1821	1	1	false	0.6710598572206609	0.8073688907186076	0.0	synapse
GO:0032501	16515	6028	3	1	13878	2	1	false	0.6800651759953393	0.8150197439944145	0.0	multicellular organismal process
GO:0007275	16515	4343	3	1	6284	1	2	false	0.6911203055396322	0.8250583492488632	0.0	multicellular organism development
GO:0051252	16515	2375	3	1	5290	2	3	false	0.6964020271057917	0.8281537619636441	0.0	regulation of RNA metabolic process
GO:0051716	16515	5952	3	1	13037	2	2	false	0.7046775995641958	0.8341579211077788	0.0	cellular response to stimulus
GO:0042254	16515	287	3	1	404	1	1	false	0.7103960396039503	0.8341579211077788	5.902794425609753E-105	ribosome biogenesis
GO:0043229	16515	9004	3	2	10673	2	2	false	0.711689257491939	0.8341579211077788	0.0	intracellular organelle
GO:0071310	16515	2428	3	1	3396	1	2	false	0.7149587750292418	0.8341579211077788	0.0	cellular response to organic substance
GO:0043170	16515	7606	3	2	8995	2	1	false	0.7149925038066675	0.8341579211077788	0.0	macromolecule metabolic process
GO:0043226	16515	9283	3	2	10934	2	1	false	0.7207945543817764	0.837753670753159	0.0	organelle
GO:0071840	16515	6683	3	1	13878	2	1	false	0.7312312569110183	0.8466888237917054	0.0	cellular component organization or biogenesis
GO:0005684	16515	92	3	1	189	2	1	false	0.7379263762241666	0.8468456360815121	2.3483950761174922E-56	U2-type spliceosomal complex
GO:0043228	16515	4536	3	1	9283	2	1	false	0.7385328993778939	0.8468456360815121	0.0	non-membrane-bounded organelle
GO:0016070	16515	3298	3	2	3833	2	1	false	0.7402957886316749	0.8468456360815121	0.0	RNA metabolic process
GO:0003676	16515	2455	3	1	3307	1	2	false	0.7423646809805463	0.8468456360815121	0.0	nucleic acid binding
GO:0043232	16515	4526	3	1	9010	2	2	false	0.7523530606771349	0.8550728512492899	0.0	intracellular non-membrane-bounded organelle
GO:0071944	16515	5612	3	1	10934	2	1	false	0.7631083725987806	0.8575850058491193	0.0	cell periphery
GO:0008143	16515	20	3	1	26	1	1	false	0.7692307692307677	0.8575850058491193	4.343482604352142E-6	poly(A) binding
GO:0005737	16515	6076	3	1	11683	2	2	false	0.7696903841589504	0.8575850058491193	0.0	cytoplasm
GO:0005488	16515	9221	3	1	11969	1	1	false	0.7704068844477681	0.8575850058491193	0.0	binding
GO:0071427	16515	109	3	2	124	2	1	false	0.7718332022029515	0.8575850058491193	1.2535992569004354E-19	mRNA-containing ribonucleoprotein complex export from nucleus
GO:0010033	16515	2958	3	1	3829	1	1	false	0.7725254635656792	0.8575850058491193	0.0	response to organic substance
GO:0050896	16515	7281	3	1	13878	2	1	false	0.7740539987858934	0.8575850058491193	0.0	response to stimulus
GO:0006807	16515	8339	3	2	9406	2	1	false	0.7859810771650153	0.8657029898688887	0.0	nitrogen compound metabolic process
GO:0005622	16515	10525	3	2	11845	2	1	false	0.7895315334192725	0.8657029898688887	0.0	intracellular
GO:0005682	16515	123	3	2	138	2	1	false	0.7937162805458366	0.8657029898688887	2.296025029039603E-20	U5 snRNP
GO:0120025	16515	1906	3	1	2390	1	2	false	0.797489539750139	0.8657029898688887	0.0	plasma membrane bounded cell projection
GO:0042886	16515	1950	3	2	2183	2	1	false	0.7978807156211561	0.8657029898688887	3.676E-321	amide transport
GO:0120115	16515	84	3	1	153	2	1	false	0.7982456140349494	0.8657029898688887	2.826738219315621E-45	Lsm2-8 complex
GO:0008104	16515	2531	3	2	2808	2	1	false	0.8124060524294807	0.8779686461343159	0.0	protein localization
GO:0016020	16515	6329	3	1	10934	2	1	false	0.8226437359952804	0.8859240233795328	0.0	membrane
GO:0050657	16515	181	3	2	199	2	1	false	0.8268615806304179	0.8873636475058143	5.903810043998575E-26	nucleic acid transport
GO:0071495	16515	1268	3	1	1513	1	1	false	0.8380700594853455	0.896269369171828	3.6313787365830666E-290	cellular response to endogenous stimulus
GO:0005688	16515	84	3	1	138	2	2	false	0.8486194858774505	0.9015544188461259	1.1059483399224579E-39	U6 snRNP
GO:0110165	16515	10934	3	2	11845	2	1	false	0.8520889902826382	0.9015544188461259	0.0	cellular anatomical entity
GO:0009987	16515	12841	3	2	13878	2	1	false	0.8561333170471993	0.9015544188461259	0.0	cellular process
GO:0044238	16515	8708	3	2	9406	2	1	false	0.8570836107254336	0.9015544188461259	0.0	primary metabolic process
GO:0048731	16515	4127	3	1	4812	1	2	false	0.8576475477984249	0.9015544188461259	0.0	system development
GO:0005886	16515	5537	3	1	6400	1	2	false	0.8651562500031486	0.906354166669965	0.0	plasma membrane
GO:0005686	16515	90	3	1	138	2	1	false	0.8806728022849506	0.9194821122161518	2.666106080399966E-38	U2 snRNP
GO:0015031	16515	1899	3	2	2008	2	2	false	0.8943553141698485	0.930612962041599	2.850273740397961E-183	protein transport
GO:0008150	16515	13878	3	2	14589	2	1	false	0.904901259129079	0.9384161205783043	0.0	biological_process
GO:0048856	16515	4812	3	1	5265	1	1	false	0.9139601139625344	0.942041000003207	0.0	anatomical structure development
GO:0071704	16515	8995	3	2	9406	2	1	false	0.9145138279251911	0.942041000003207	0.0	organic substance metabolic process
GO:0097525	16515	138	3	2	143	2	1	false	0.9310548606322724	0.955882990249133	2.1537481410756937E-9	spliceosomal snRNP complex
GO:0006810	16515	4702	3	2	4792	2	1	false	0.9627862864732899	0.9851766652284827	1.9528703698435357E-193	transport
GO:0003674	16515	11969	3	1	14589	2	1	false	0.9677584797929262	0.9869854694576864	0.0	molecular_function
GO:0043009	16515	571	3	1	587	1	1	false	0.9727427597954765	0.9876745025670948	1.2941493882636457E-31	chordate embryonic development
GO:0017111	16515	1279	3	1	1312	1	1	false	0.9748475609753142	0.9876745025670948	1.671504200825845E-66	nucleoside-triphosphatase activity
GO:0006913	16515	332	3	2	335	2	1	false	0.9821431763340331	0.9886157448054771	1.6103331859880216E-7	nucleocytoplasmic transport
GO:0000377	16515	333	3	2	336	2	1	false	0.9821961620469999	0.9886157448054771	1.5959552111131003E-7	RNA splicing, via transesterification reactions with bulged adenosine as nucleophile
GO:0099537	16515	678	3	1	688	1	1	false	0.9854651162789891	0.9886751003711031	1.6308581617624151E-22	trans-synaptic signaling
GO:0098916	16515	673	3	1	678	1	1	false	0.9926253687314729	0.9926253687314729	8.500657496417303E-13	anterograde trans-synaptic signaling
GO:0000000	16515	14589	3	2	0	0	0	true	1.0	1.0	1.0	Gene Ontology
GO:0007268	16515	673	3	1	673	1	1	true	1.0	1.0	1.0	chemical synaptic transmission
GO:0016462	16515	1312	3	1	1312	1	1	true	1.0	1.0	1.0	pyrophosphatase activity
GO:0016818	16515	1312	3	1	1312	1	1	true	1.0	1.0	1.0	hydrolase activity, acting on acid anhydrides, in phosphorus-containing anhydrides
GO:0050658	16515	181	3	2	181	2	2	true	1.0	1.0	1.0	RNA transport
