## Supplementary File S3 for "PIGNON: A protein-protein interaction-guided functional enrichment analysis for quantitative proteomics": table-mcl2_cluster1032-Parent-Child-Union-Benjamini-Hochberg.txt

ID	Pop.total	Pop.term	Study.total	Study.term	Pop.family	Study.family	nparents	is.trivial	p	p.adjusted	p.min	name
GO:0000940	16515	14	3	2	4676	2	2	false	8.325594799688724E-6	0.002381120112710975	3.72070554404396E-41	condensed chromosome outer kinetochore
GO:0051301	16515	649	3	3	12841	3	1	false	1.2853722355487282E-4	0.018380822968346814	0.0	cell division
GO:0005819	16515	351	3	3	4526	3	2	false	4.627483281311212E-4	0.044115340615166886	0.0	spindle
GO:0000922	16515	159	3	2	10934	3	2	false	6.24423059124221E-4	0.0446462487273818	0.0	spindle pole
GO:0000776	16515	132	3	2	4548	3	3	false	0.0024607164745086333	0.1074279976605954	1.1218386170082963E-258	kinetochore
GO:0098687	16515	324	3	2	10934	3	2	false	0.0025747643366790984	0.1074279976605954	0.0	chromosomal region
GO:0099080	16515	1510	3	3	10934	3	1	false	0.0026293565860984885	0.1074279976605954	0.0	supramolecular complex
GO:0019208	16515	87	3	2	1324	2	3	false	0.004271396373254251	0.13015763960456797	9.425610106576136E-139	phosphatase regulator activity
GO:0051248	16515	992	3	3	6003	3	4	false	0.004501244047090316	0.13015763960456797	0.0	negative regulation of protein metabolic process
GO:0035304	16515	125	3	2	1846	2	3	false	0.0045509664197401385	0.13015763960456797	7.26989018514517E-198	regulation of protein dephosphorylation
GO:0035308	16515	57	3	2	765	2	4	false	0.005461451596345948	0.13979358938153524	1.4732190775661658E-87	negative regulation of protein dephosphorylation
GO:0006470	16515	298	3	2	3885	2	2	false	0.005865465288735745	0.13979358938153524	0.0	protein dephosphorylation
GO:0004721	16515	263	3	2	3180	2	3	false	0.006816153966363509	0.1499553872599972	0.0	phosphoprotein phosphatase activity
GO:0035303	16515	183	3	2	1839	2	2	false	0.009853607101845097	0.16266612074753933	5.425185702300607E-258	regulation of dephosphorylation
GO:0019212	16515	38	3	2	369	2	2	false	0.010354070932012132	0.16266612074753933	1.0677256670130564E-52	phosphatase inhibitor activity
GO:0010921	16515	151	3	2	1449	2	3	false	0.01079521407409959	0.16266612074753933	1.358011525117124E-209	regulation of phosphatase activity
GO:0051346	16515	376	3	2	3584	2	3	false	0.010980049639178341	0.16266612074753933	0.0	negative regulation of hydrolase activity
GO:0019902	16515	238	3	2	2163	2	1	false	0.012061826967136239	0.16266612074753933	0.0	phosphatase binding
GO:0051172	16515	1965	3	3	8407	3	3	false	0.012754287045333934	0.16266612074753933	0.0	negative regulation of nitrogen compound metabolic process
GO:0005815	16515	738	3	2	10934	3	2	false	0.013037160864895266	0.16266612074753933	0.0	microtubule organizing center
GO:0043086	16515	749	3	2	6503	2	3	false	0.013250208017454823	0.16266612074753933	0.0	negative regulation of catalytic activity
GO:0035305	16515	95	3	2	802	2	3	false	0.013900952985831707	0.16266612074753933	4.328983941879793E-126	negative regulation of dephosphorylation
GO:0040038	16515	4	3	1	285	1	3	false	0.014035087719297124	0.16266612074753933	3.7154592102300756E-9	polar body extrusion after meiotic divisions
GO:0010563	16515	514	3	2	4325	2	3	false	0.01409966152084004	0.16266612074753933	0.0	negative regulation of phosphorus metabolic process
GO:0009892	16515	2467	3	3	10162	3	3	false	0.014294527202833182	0.16266612074753933	0.0	negative regulation of metabolic process
GO:0005876	16515	54	3	2	725	3	2	false	0.015573090784329249	0.16266612074753933	6.083767211985277E-83	spindle microtubule
GO:0051295	16515	4	3	1	248	1	2	false	0.01612903225806599	0.16266612074753933	6.500719337098668E-9	establishment of meiotic spindle localization
GO:0000793	16515	207	3	2	1624	2	1	false	0.016178305090927846	0.16266612074753933	2.70944273168614E-268	condensed chromosome
GO:0010923	16515	88	3	2	678	2	4	false	0.01667952052914631	0.16266612074753933	4.841625893077882E-113	negative regulation of phosphatase activity
GO:2001022	16515	92	3	1	5155	1	4	false	0.017846750727502463	0.16266612074753933	8.404106979758346E-200	positive regulation of response to DNA damage stimulus
GO:0004864	16515	36	3	2	265	2	4	false	0.018010291595195217	0.16266612074753933	2.6038840058732095E-45	protein phosphatase inhibitor activity
GO:0031400	16515	549	3	2	4015	2	3	false	0.018667664419839927	0.16266612074753933	0.0	negative regulation of protein modification process
GO:0007064	16515	20	3	1	1012	1	3	false	0.01976284584980281	0.16266612074753933	2.3151582330716526E-42	mitotic sister chromatid cohesion
GO:0033206	16515	6	3	1	296	1	2	false	0.020270270270268412	0.16266612074753933	1.1264916533294944E-12	meiotic cytokinesis
GO:0110009	16515	3	3	1	147	1	1	false	0.020408163265305798	0.16266612074753933	1.928026761011412E-6	formin-nucleated actin cable organization
GO:0051656	16515	691	3	2	4820	2	2	false	0.02052689087708688	0.16266612074753933	0.0	establishment of organelle localization
GO:0044092	16515	1033	3	2	11969	3	2	false	0.021044218418387956	0.16266612074753933	0.0	negative regulation of molecular function
GO:0016311	16515	451	3	2	2991	2	1	false	0.022693498555814547	0.16669273901099946	0.0	dephosphorylation
GO:0051649	16515	801	3	2	5310	2	3	false	0.022730828046954473	0.16669273901099946	0.0	establishment of localization in cell
GO:0010605	16515	2252	3	3	7683	3	3	false	0.02515958644200945	0.17989104306036757	0.0	negative regulation of macromolecule metabolic process
GO:0051721	16515	31	3	2	186	2	1	false	0.02702702702702776	0.1885299934080473	5.135758477908186E-36	protein phosphatase 2A binding
GO:0032515	16515	52	3	2	303	2	4	false	0.0289817061176267	0.19610580984565593	7.764069214018271E-60	negative regulation of phosphoprotein phosphatase activity
GO:0045936	16515	514	3	2	2991	2	3	false	0.02948443994182939	0.19610580984565593	0.0	negative regulation of phosphate metabolic process
GO:0048523	16515	4164	3	3	12864	3	3	false	0.03389943042672416	0.220346297773707	0.0	negative regulation of cellular process
GO:0022402	16515	1438	3	2	12841	3	2	false	0.03479518938736275	0.22114275921746104	0.0	cell cycle process
GO:0048519	16515	4686	3	3	13878	3	2	false	0.038480614904443766	0.23924904049284604	0.0	negative regulation of biological process
GO:0005938	16515	301	3	1	7501	1	2	false	0.040127982935645394	0.2398658093374414	0.0	cell cortex
GO:0007049	16515	1553	3	2	12841	3	1	false	0.040323233456314334	0.2398658093374414	0.0	cell cycle
GO:0030046	16515	6	3	1	146	1	1	false	0.04109589041096024	0.2398658093374414	8.249082590406141E-11	parallel actin filament bundle assembly
GO:0005623	16515	1465	3	2	11845	3	1	false	0.04208633156610349	0.24073381655811196	0.0	cell
GO:0007080	16515	43	3	1	997	1	3	false	0.04312938816450672	0.24186284343233178	1.7231150197959035E-76	mitotic metaphase plate congression
GO:0098772	16515	1567	3	2	11969	3	2	false	0.04691219022447666	0.25610039990782446	0.0	molecular function regulator
GO:0051653	16515	48	3	1	1999	2	2	false	0.04745916501788356	0.25610039990782446	7.978545923241578E-98	spindle localization
GO:0005814	16515	610	3	2	4526	3	2	false	0.049541516654106485	0.2623258013084965	0.0	centriole
GO:0007062	16515	54	3	1	2114	2	3	false	0.05044726948240317	0.2623258013084965	1.2709883528846492E-108	sister chromatid cohesion
GO:0051246	16515	2575	3	3	6895	3	4	false	0.05204892139312163	0.2658212771148712	0.0	regulation of protein metabolic process
GO:0007143	16515	23	3	1	430	1	3	false	0.05348837209303025	0.26838025295801143	1.2671379582047803E-38	female meiotic nuclear division
GO:0051017	16515	146	3	1	2669	1	2	false	0.054702135631222566	0.2697381170780975	3.781777130471261E-245	actin filament bundle assembly
GO:0051054	16515	176	3	1	3125	1	4	false	0.05632000000000494	0.27300881355934603	2.4225960600807973E-293	positive regulation of DNA metabolic process
GO:0032432	16515	215	3	1	10934	3	3	false	0.05784314212603973	0.274405717573302	0.0	actin filament bundle
GO:0048285	16515	1165	3	2	4814	2	1	false	0.05852709360829168	0.274405717573302	0.0	organelle fission
GO:0004857	16515	323	3	2	1298	2	2	false	0.061779405597595406	0.28498241936955304	2.056087727E-315	enzyme inhibitor activity
GO:0022412	16515	283	3	1	12909	3	3	false	0.06434166640790771	0.29209073956605724	0.0	cellular process involved in reproduction in multicellular organism
GO:0007059	16515	293	3	1	12841	3	1	false	0.06690766332969354	0.298993620504568	0.0	chromosome segregation
GO:0071453	16515	212	3	1	3001	1	2	false	0.07064311896045315	0.3108297234259939	0.0	cellular response to oxygen levels
GO:0051293	16515	43	3	1	1175	2	4	false	0.0718822719199897	0.31148984498662197	1.2804917226751458E-79	establishment of spindle localization
GO:0031323	16515	4758	3	3	11275	3	3	false	0.07512168955228586	0.3206687046560262	0.0	regulation of cellular metabolic process
GO:0032269	16515	939	3	2	5476	3	4	false	0.07807632568053847	0.32837984036226475	0.0	negative regulation of cellular protein metabolic process
GO:0019222	16515	5105	3	3	11880	3	2	false	0.07932175903941292	0.328782943264813	0.0	regulation of metabolic process
GO:0005856	16515	1977	3	3	4526	3	1	false	0.08327314749745601	0.3341600177116013	0.0	cytoskeleton
GO:0051336	16515	1199	3	2	4153	2	2	false	0.08330224871657352	0.3341600177116013	0.0	regulation of hydrolase activity
GO:0090148	16515	167	3	1	1951	1	1	false	0.08559712967708667	0.3341600177116013	7.609672645238063E-247	membrane fission
GO:0034502	16515	101	3	1	1178	1	1	false	0.08573853989810443	0.3341600177116013	5.0788582139407825E-149	protein localization to chromosome
GO:0051640	16515	807	3	2	2730	2	1	false	0.08730565879673775	0.3341600177116013	0.0	organelle localization
GO:0007281	16515	213	3	1	2402	1	4	false	0.08867610324727686	0.3341600177116013	1.411762789751E-311	germ cell development
GO:0016788	16515	1001	3	2	3358	2	1	false	0.08879776694434162	0.3341600177116013	0.0	hydrolase activity, acting on ester bonds
GO:0071456	16515	186	3	1	2029	1	3	false	0.0916707737801629	0.3404914454691765	3.392277949299458E-269	cellular response to hypoxia
GO:0001666	16515	334	3	1	3576	1	2	false	0.09340044742725165	0.34246830723325605	0.0	response to hypoxia
GO:0050790	16515	2225	3	2	7147	2	2	false	0.09688978769041248	0.34683207093299917	0.0	regulation of catalytic activity
GO:0043666	16515	104	3	2	331	2	3	false	0.09806829625559395	0.34683207093299917	7.118271533110844E-89	regulation of phosphoprotein phosphatase activity
GO:0045739	16515	61	3	1	621	1	4	false	0.09822866344605921	0.34683207093299917	4.471302535958817E-86	positive regulation of DNA repair
GO:0019888	16515	74	3	2	223	2	3	false	0.1091180866965576	0.38058259506360337	5.0423496698682104E-61	protein phosphatase regulator activity
GO:0071962	16515	3	3	1	27	1	2	false	0.11111111111111109	0.38286479250334665	3.418803418803417E-4	mitotic sister chromatid cohesion, centromeric
GO:0032504	16515	704	3	1	6150	1	2	false	0.11447154471559436	0.3897483546269046	0.0	multicellular organism reproduction
GO:0043228	16515	4536	3	3	9283	3	1	false	0.11662916487420302	0.3924228371061419	0.0	non-membrane-bounded organelle
GO:0030234	16515	928	3	2	2684	2	2	false	0.11946055447631672	0.39727579744449515	0.0	enzyme regulator activity
GO:0099513	16515	1041	3	3	2082	3	2	false	0.12481979817382292	0.4071945911030768	0.0	polymeric cytoskeletal fiber
GO:0031324	16515	2129	3	2	9593	3	4	false	0.12587008722224263	0.4071945911030768	0.0	negative regulation of cellular metabolic process
GO:0043232	16515	4526	3	3	9010	3	2	false	0.12671440072788054	0.4071945911030768	0.0	intracellular non-membrane-bounded organelle
GO:0051171	16515	4412	3	3	8635	3	2	false	0.13334447440300268	0.4226494105455117	0.0	regulation of nitrogen compound metabolic process
GO:0098858	16515	269	3	1	1980	1	2	false	0.1358585858585623	0.4226494105455117	0.0	actin-based cell projection
GO:0080090	16515	4581	3	3	8908	3	2	false	0.13595715304261216	0.4226494105455117	0.0	regulation of primary metabolic process
GO:2000781	16515	34	3	1	245	1	3	false	0.13877551020409712	0.4267719991222772	1.912785961608993E-42	positive regulation of double-strand break repair
GO:0000070	16515	145	3	1	1013	1	3	false	0.14313919052326135	0.4355086009537526	6.274776549677634E-180	mitotic sister chromatid segregation
GO:0031399	16515	1687	3	2	4320	2	2	false	0.1524423734911934	0.43776020711622143	0.0	regulation of protein modification process
GO:0009628	16515	1117	3	1	7281	1	1	false	0.15341299272029965	0.43776020711622143	0.0	response to abiotic stimulus
GO:0051303	16515	71	3	1	885	2	3	false	0.1540992407394125	0.43776020711622143	8.910185502689513E-107	establishment of chromosome localization
GO:0042175	16515	976	3	1	6329	1	2	false	0.1542107757936786	0.43776020711622143	0.0	nuclear outer membrane-endoplasmic reticulum membrane network
GO:0006282	16515	115	3	1	745	1	3	false	0.1543624161073284	0.43776020711622143	1.5912161007733195E-138	regulation of DNA repair
GO:0003006	16515	848	3	1	5486	1	2	false	0.15457528253737063	0.43776020711622143	0.0	developmental process involved in reproduction
GO:0000819	16515	175	3	1	1132	1	2	false	0.15459363957600827	0.43776020711622143	6.231349964798849E-211	sister chromatid segregation
GO:0030029	16515	719	3	1	12841	3	1	false	0.15875928822222804	0.4451485924662472	0.0	actin filament-based process
GO:0065009	16515	3314	3	2	13061	3	2	false	0.16044841450059025	0.44551695676862924	0.0	regulation of molecular function
GO:2001020	16515	204	3	1	1239	1	2	false	0.16464891041165355	0.45278450363204725	6.72187288317118E-240	regulation of response to DNA damage stimulus
GO:0051321	16515	213	3	1	2440	2	3	false	0.16700239953218282	0.4548827263448027	4.2679454732E-313	meiotic cell cycle
GO:0050000	16515	72	3	1	807	2	1	false	0.17057939062976685	0.4602425067935219	8.131329861912986E-105	chromosome localization
GO:1903046	16515	213	3	1	2347	2	3	false	0.17330716581115138	0.463232237588685	2.479179046729534E-309	meiotic cell cycle process
GO:0048471	16515	689	3	1	10934	3	2	false	0.17739628868628074	0.4649632931885027	0.0	perinuclear region of cytoplasm
GO:0051052	16515	319	3	1	4959	3	3	false	0.1808686498675303	0.4649632931885027	0.0	regulation of DNA metabolic process
GO:0051704	16515	905	3	1	13878	3	1	false	0.18316553312947192	0.4649632931885027	0.0	multi-organism process
GO:0097435	16515	629	3	1	6509	2	1	false	0.18394586361911666	0.4649632931885027	0.0	supramolecular fiber organization
GO:0007292	16515	107	3	1	580	1	1	false	0.18448275862072055	0.4649632931885027	8.609903056801501E-120	female gamete generation
GO:0070601	16515	10	3	1	54	1	1	false	0.18518518518518634	0.4649632931885027	4.178730457785088E-11	centromeric sister chromatid cohesion
GO:0012506	16515	733	3	1	3955	1	2	false	0.18533501896324933	0.4649632931885027	0.0	vesicle membrane
GO:0000779	16515	116	3	2	267	2	2	false	0.18782912337021576	0.46712286333810177	8.55277211093337E-79	condensed chromosome, centromeric region
GO:0060255	16515	4602	3	3	7947	3	2	false	0.19413820239841795	0.4726790242650008	0.0	regulation of macromolecule metabolic process
GO:0051174	16515	1639	3	2	5798	3	2	false	0.19450603277869075	0.4726790242650008	0.0	regulation of phosphorus metabolic process
GO:0007017	16515	896	3	1	12841	3	1	false	0.19507704564466383	0.4726790242650008	0.0	microtubule-based process
GO:0009895	16515	278	3	1	3950	3	3	false	0.19667413946690593	0.4726790242650008	0.0	negative regulation of catabolic process
GO:0045935	16515	1094	3	1	5450	1	4	false	0.2007339449542124	0.4765049334517706	0.0	positive regulation of nucleobase-containing compound metabolic process
GO:0019538	16515	5250	3	3	8935	3	3	false	0.20281116678186983	0.4765049334517706	0.0	protein metabolic process
GO:0042177	16515	127	3	1	1742	3	4	false	0.2032643422416644	0.4765049334517706	8.140765499303084E-197	negative regulation of protein catabolic process
GO:0051641	16515	2730	3	2	5875	2	1	false	0.21588594527755847	0.5019787020274937	0.0	cellular localization
GO:0080135	16515	675	3	1	8569	3	3	false	0.2182139190928666	0.5032998456496762	0.0	regulation of cellular response to stress
GO:0015630	16515	1194	3	3	1977	3	1	false	0.22006973289705334	0.5035195488684581	0.0	microtubule cytoskeleton
GO:0140096	16515	3053	3	2	6357	2	1	false	0.23060845895344076	0.5234445973070164	0.0	catalytic activity, acting on a protein
GO:0005874	16515	523	3	2	1665	3	2	false	0.23387268909495534	0.5266739297728916	0.0	microtubule
GO:0051310	16515	56	3	1	237	1	2	false	0.23628691983123162	0.5279535864979081	8.676331398944954E-56	metaphase plate congression
GO:0080134	16515	1277	3	1	5300	1	2	false	0.24094339622574185	0.5341845838803269	0.0	regulation of response to stress
GO:0000003	16515	1253	3	1	13878	3	1	false	0.2471573889782242	0.5359716479658184	0.0	reproduction
GO:0022414	16515	1253	3	1	13878	3	2	false	0.2471573889782242	0.5359716479658184	0.0	reproductive process
GO:0048584	16515	2094	3	1	8465	1	3	false	0.24737152983037777	0.5359716479658184	0.0	positive regulation of response to stimulus
GO:0050794	16515	8239	3	3	12995	3	2	false	0.2548219130141133	0.547962910692003	0.0	regulation of cellular process
GO:0048477	16515	66	3	1	254	1	2	false	0.2598425196850083	0.5545892584321819	1.1166928175484973E-62	oogenesis
GO:0005515	16515	5904	3	3	9221	3	1	false	0.26243731096287665	0.5559783032250573	0.0	protein binding
GO:0050789	16515	8917	3	3	13878	3	2	false	0.26523046784051957	0.5561178870960292	0.0	regulation of biological process
GO:0006793	16515	3009	3	2	8863	3	1	false	0.2674964151954986	0.5561178870960292	0.0	phosphorus metabolic process
GO:0000910	16515	163	3	1	1639	3	3	false	0.26981260612514946	0.5561178870960292	8.826736767311948E-230	cytokinesis
GO:0031982	16515	2029	3	1	7507	1	1	false	0.270281071001217	0.5561178870960292	0.0	vesicle
GO:0016787	16515	3358	3	2	6357	2	1	false	0.27899468710485265	0.5699462893713418	0.0	hydrolase activity
GO:0005694	16515	1624	3	2	4526	3	1	false	0.2938089658660276	0.589257952893062	0.0	chromosome
GO:0033554	16515	1926	3	1	6548	1	2	false	0.294135613927245	0.589257952893062	0.0	cellular response to stress
GO:0098813	16515	235	3	1	1468	2	2	false	0.294628976446531	0.589257952893062	1.417335171881471E-279	nuclear chromosome segregation
GO:0019220	16515	1639	3	2	2991	2	2	false	0.3001962408958125	0.5920092577278003	0.0	regulation of phosphate metabolic process
GO:0005789	16515	960	3	1	3161	1	2	false	0.3037013603293256	0.5920092577278003	0.0	endoplasmic reticulum membrane
GO:0042176	16515	371	3	1	3259	3	3	false	0.30419571246935917	0.5920092577278003	0.0	regulation of protein catabolic process
GO:0019899	16515	2163	3	2	5904	3	1	false	0.30428447862233093	0.5920092577278003	0.0	enzyme binding
GO:2000779	16515	78	3	1	253	1	2	false	0.3083003952568964	0.5957696827261646	2.4613275766179242E-67	regulation of double-strand break repair
GO:0008152	16515	9406	3	3	13878	3	1	false	0.311307534642788	0.5959914306626395	0.0	metabolic process
GO:0044237	16515	8863	3	3	13059	3	2	false	0.31258291817970607	0.5959914306626395	0.0	cellular metabolic process
GO:0032268	16515	2427	3	2	6488	3	3	false	0.31507913867714965	0.596772408355396	0.0	regulation of cellular protein metabolic process
GO:1901564	16515	6170	3	3	9003	3	2	false	0.3218305584758921	0.6055496034480602	0.0	organonitrogen compound metabolic process
GO:0042578	16515	571	3	2	1001	2	1	false	0.3251448551447322	0.6076479429763424	3.8920527776558893E-296	phosphoric ester hydrolase activity
GO:0070482	16515	366	3	1	1117	1	1	false	0.32766338406433043	0.6076479429763424	5.741351106841539E-306	response to oxygen levels
GO:0065007	16515	9584	3	3	13878	3	1	false	0.32931968937529044	0.6076479429763424	0.0	biological regulation
GO:0031410	16515	2016	3	1	6076	1	2	false	0.33179723502221276	0.6082949308740567	0.0	cytoplasmic vesicle
GO:0000775	16515	189	3	2	324	2	1	false	0.3395252837977407	0.6120450684121568	5.9885201200988445E-95	chromosome, centromeric region
GO:0032991	16515	4639	3	2	11845	3	1	false	0.3399945428697429	0.6120450684121568	0.0	protein-containing complex
GO:0031090	16515	3159	3	1	9284	1	2	false	0.3402628177536116	0.6120450684121568	0.0	organelle membrane
GO:0140013	16515	213	3	1	1122	2	2	false	0.343777280598364	0.6145018890695757	5.072039602284252E-236	meiotic nuclear division
GO:0006259	16515	942	3	1	7103	3	2	false	0.3474705309132695	0.6172457878335098	0.0	DNA metabolic process
GO:0030659	16515	712	3	1	2028	1	2	false	0.3510848126235035	0.6198163975945803	0.0	cytoplasmic vesicle membrane
GO:0044260	16515	6589	3	3	9167	3	2	false	0.37129680139556126	0.6514778233075492	0.0	cellular macromolecule metabolic process
GO:0098590	16515	2390	3	1	6329	1	2	false	0.37762679728146903	0.6530464011254603	0.0	plasma membrane region
GO:0048468	16515	1897	3	1	5006	1	3	false	0.3789452656821435	0.6530464011254603	0.0	cell development
GO:0016791	16515	390	3	2	631	2	2	false	0.38163157497555555	0.6530464011254603	1.7724745606628105E-181	phosphatase activity
GO:0061572	16515	147	3	1	385	1	1	false	0.3818181818181473	0.6530464011254603	1.57468648819635E-110	actin filament bundle organization
GO:0008219	16515	1921	3	1	12841	3	1	false	0.3850305726343325	0.6530464011254603	0.0	cell death
GO:0051179	16515	5875	3	2	13878	3	1	false	0.38589105521049927	0.6530464011254603	0.0	localization
GO:0009894	16515	925	3	1	6072	3	2	false	0.39098408432102427	0.6577732242106643	0.0	regulation of catabolic process
GO:0030163	16515	878	3	1	5628	3	3	false	0.39885981901174755	0.6670988785810514	0.0	protein catabolic process
GO:0051276	16515	1114	3	1	4814	2	1	false	0.4093038941833995	0.6803674408437604	0.0	chromosome organization
GO:0008092	16515	957	3	1	5904	3	1	false	0.41177431909499324	0.6803674408437604	0.0	cytoskeletal protein binding
GO:0030036	16515	629	3	1	1519	1	2	false	0.41408821593183887	0.6803674408437604	0.0	actin cytoskeleton organization
GO:0009057	16515	1319	3	1	8030	3	2	false	0.4163087487680352	0.6803674408437604	0.0	macromolecule catabolic process
GO:0006974	16515	813	3	1	1926	1	1	false	0.4221183800622416	0.6839763160329282	0.0	cellular response to DNA damage stimulus
GO:0003779	16515	408	3	1	957	1	1	false	0.4263322884011807	0.6839763160329282	1.0609776100054898E-282	actin binding
GO:0010941	16515	1424	3	1	8412	3	2	false	0.4267694496588052	0.6839763160329282	0.0	regulation of cell death
GO:0043069	16515	808	3	1	1883	1	3	false	0.42910249601722683	0.6839763160329282	0.0	negative regulation of programmed cell death
GO:0006281	16515	517	3	1	1201	1	2	false	0.4304746044962485	0.6839763160329282	0.0	DNA repair
GO:0005773	16515	3678	3	1	8452	1	2	false	0.4351632749624206	0.6840445195563384	0.0	vacuole
GO:0042995	16515	1906	3	1	10934	3	1	false	0.4371245834475337	0.6840445195563384	0.0	cell projection
GO:0005730	16515	890	3	1	5098	3	2	false	0.4376928219538809	0.6840445195563384	0.0	nucleolus
GO:0071459	16515	45	3	1	101	1	1	false	0.44554455445543867	0.6900022878060282	9.023095849078705E-30	protein localization to chromosome, centromeric region
GO:1901565	16515	1167	3	1	6503	3	2	false	0.4475889327849545	0.6900022878060282	0.0	organonitrogen compound catabolic process
GO:0006302	16515	232	3	1	517	1	1	false	0.4487427466151093	0.6900022878060282	1.0048723200406124E-153	double-strand break repair
GO:0000226	16515	727	3	1	1603	1	2	false	0.4535246412975962	0.6921756178343432	0.0	microtubule cytoskeleton organization
GO:0005488	16515	9221	3	3	11969	3	1	false	0.4572229480303556	0.6921756178343432	0.0	binding
GO:0070887	16515	2939	3	1	6418	1	2	false	0.4579308195697249	0.6921756178343432	0.0	cellular response to chemical stimulus
GO:0005634	16515	3375	3	1	7335	1	1	false	0.46012269938630634	0.6921756178343432	0.0	nucleus
GO:0060548	16515	893	3	1	4730	3	3	false	0.46626234481111006	0.6921756178343432	0.0	negative regulation of cell death
GO:0007015	16515	385	3	1	825	1	2	false	0.466666666666611	0.6921756178343432	1.0057800375768117E-246	actin filament organization
GO:0043066	16515	795	3	1	1702	1	3	false	0.46709753231478407	0.6921756178343432	0.0	negative regulation of apoptotic process
GO:0071840	16515	6683	3	2	13878	3	1	false	0.47234086918273366	0.6952089704382981	0.0	cellular component organization or biogenesis
GO:0005902	16515	155	3	1	327	1	2	false	0.4740061162079305	0.6952089704382981	1.2890516633867567E-97	microvillus
GO:0006950	16515	3575	3	1	7281	1	1	false	0.4910039829684965	0.7164649955560715	0.0	response to stress
GO:0070649	16515	3	3	1	6	1	2	false	0.4999999999999997	0.7258883248730961	0.04999999999999996	formin-nucleated actin cable assembly
GO:0007010	16515	1441	3	1	4814	2	1	false	0.5091125156028807	0.7259535655057436	0.0	cytoskeleton organization
GO:0016043	16515	6509	3	2	12854	3	2	false	0.5095692309747943	0.7259535655057436	0.0	cellular component organization
GO:0061024	16515	1951	3	1	6509	2	1	false	0.5096665361329968	0.7259535655057436	0.0	membrane organization
GO:0000777	16515	103	3	2	144	2	2	false	0.5101981351980925	0.7259535655057436	5.96863985491527E-37	condensed chromosome kinetochore
GO:1901575	16515	1956	3	1	9133	3	2	false	0.5147678385363954	0.7288297119871737	0.0	organic substance catabolic process
GO:0042221	16515	3829	3	1	7281	1	1	false	0.5258893009187912	0.7409080791269669	0.0	response to chemical
GO:0043412	16515	3949	3	2	7606	3	1	false	0.5287826937167374	0.7413326000146415	0.0	macromolecule modification
GO:0097708	16515	2016	3	1	9006	3	2	false	0.5324867042445691	0.7428838898241306	0.0	intracellular vesicle
GO:0005575	16515	11845	3	3	14589	3	1	false	0.5351899274240102	0.7430306759381888	0.0	cellular_component
GO:0099081	16515	1229	3	3	1510	3	1	false	0.5389237012806043	0.743171837826084	2.9472324095E-314	supramolecular polymer
GO:0036294	16515	195	3	1	358	1	2	false	0.5446927374300892	0.743171837826084	1.6856649571500483E-106	cellular response to decreased oxygen levels
GO:0003824	16515	6357	3	2	11969	3	1	false	0.5466266953838821	0.743171837826084	0.0	catalytic activity
GO:0006996	16515	4814	3	2	6509	2	1	false	0.5469657491843531	0.743171837826084	0.0	organelle organization
GO:0019953	16515	687	3	1	1253	1	2	false	0.5482841181164466	0.743171837826084	0.0	sexual reproduction
GO:0003674	16515	11969	3	3	14589	3	1	false	0.5521759367843886	0.7449165939638449	0.0	molecular_function
GO:0048609	16515	698	3	1	1253	1	2	false	0.5570630486829465	0.7479813705320315	0.0	multicellular organismal reproductive process
GO:0061640	16515	92	3	1	163	1	1	false	0.564417177914114	0.7543145461842832	5.277687342196373E-48	cytoskeleton-dependent cytokinesis
GO:0005813	16515	560	3	2	738	2	2	false	0.5755406265051445	0.765602879909169	2.5063700121632144E-176	centrosome
GO:0009056	16515	2357	3	1	9406	3	1	false	0.5791558615010455	0.7668452610615695	0.0	catabolic process
GO:0033365	16515	1178	3	1	2012	1	1	false	0.5854870775346548	0.7716557796078861	0.0	protein localization to organelle
GO:0043229	16515	9004	3	3	10673	3	2	false	0.600377349441901	0.7813122999513166	0.0	intracellular organelle
GO:0043170	16515	7606	3	3	8995	3	1	false	0.6045594349971944	0.7813122999513166	0.0	macromolecule metabolic process
GO:0019903	16515	186	3	2	238	2	1	false	0.6100414849483302	0.7813122999513166	8.720950114013396E-54	protein phosphatase binding
GO:0031325	16515	2641	3	1	9799	3	4	false	0.6102548295311656	0.7813122999513166	0.0	positive regulation of cellular metabolic process
GO:0048869	16515	3513	3	1	13027	3	2	false	0.6104894129143742	0.7813122999513166	0.0	cellular developmental process
GO:0009893	16515	2828	3	1	10458	3	3	false	0.611687369293928	0.7813122999513166	0.0	positive regulation of metabolic process
GO:0043226	16515	9283	3	3	10934	3	1	false	0.6119369062555766	0.7813122999513166	0.0	organelle
GO:0031981	16515	2789	3	1	4497	1	2	false	0.6201912386041649	0.7883319744035163	0.0	nuclear lumen
GO:0022607	16515	2668	3	1	6683	2	2	false	0.6391015761751991	0.8087745610004732	0.0	cellular component assembly
GO:0044703	16515	843	3	1	1312	1	2	false	0.6425304878047864	0.8089427394681679	0.0	multi-organism reproductive process
GO:0006464	16515	3764	3	2	4687	2	2	false	0.644891414680917	0.8089427394681679	0.0	cellular protein modification process
GO:0051173	16515	2492	3	1	8444	3	3	false	0.6498295640813552	0.8115775341802077	0.0	positive regulation of nitrogen compound metabolic process
GO:0051234	16515	4792	3	2	5875	2	1	false	0.6652749440408866	0.827254930416059	0.0	establishment of localization
GO:0005884	16515	406	3	1	1313	3	2	false	0.6707067631309163	0.8303988495906582	0.0	actin filament
GO:0044085	16515	2890	3	1	6683	2	1	false	0.6779129683640159	0.8312784769635635	0.0	cellular component biogenesis
GO:0043067	16515	1303	3	1	1919	1	2	false	0.6789994788957627	0.8312784769635635	0.0	regulation of programmed cell death
GO:0012505	16515	3456	3	1	10934	3	3	false	0.680136935697461	0.8312784769635635	0.0	endomembrane system
GO:0006807	16515	8339	3	3	9406	3	1	false	0.6968018120303053	0.8465741600588248	0.0	nitrogen compound metabolic process
GO:0010604	16515	2560	3	1	7739	3	3	false	0.7003598862947736	0.8465741600588248	0.0	positive regulation of macromolecule metabolic process
GO:0005622	16515	10525	3	3	11845	3	1	false	0.7015317340347604	0.8465741600588248	0.0	intracellular
GO:0033036	16515	2808	3	1	5875	2	1	false	0.7275140503814528	0.8713879197842965	0.0	macromolecule localization
GO:0015629	16515	696	3	1	1977	3	1	false	0.7281878070924716	0.8713879197842965	0.0	actin cytoskeleton
GO:0048522	16515	4621	3	1	12886	3	3	false	0.7361739634427935	0.876729269764539	0.0	positive regulation of cellular process
GO:0031974	16515	3948	3	1	10934	3	1	false	0.7392158562699492	0.876729269764539	0.0	membrane-enclosed lumen
GO:0044267	16515	4687	3	2	7022	3	2	false	0.7418478436469177	0.876729269764539	0.0	cellular protein metabolic process
GO:0007276	16515	580	3	1	773	1	2	false	0.7503234152650463	0.8821033961613906	6.572703527412539E-188	gamete generation
GO:0042981	16515	1289	3	1	1705	1	2	false	0.7560117302046409	0.8821033961613906	0.0	regulation of apoptotic process
GO:0032502	16515	5265	3	1	13878	3	1	false	0.7609849240888042	0.8821033961613906	0.0	developmental process
GO:0048583	16515	3777	3	1	9953	3	2	false	0.761120007490927	0.8821033961613906	0.0	regulation of response to stimulus
GO:0048518	16515	5275	3	1	13878	3	2	false	0.76181656941211	0.8821033961613906	0.0	positive regulation of biological process
GO:0036211	16515	3764	3	2	5415	3	2	false	0.7778511265553025	0.8970379927210343	0.0	protein modification process
GO:0110165	16515	10934	3	3	11845	3	1	false	0.786543683336195	0.9014845311745817	0.0	cellular anatomical entity
GO:0009987	16515	12841	3	3	13878	3	1	false	0.7921516040267216	0.9014845311745817	0.0	cellular process
GO:0044238	16515	8708	3	3	9406	3	1	false	0.7934676642863485	0.9014845311745817	0.0	primary metabolic process
GO:0034613	16515	2012	3	1	2533	1	2	false	0.7943150414545266	0.9014845311745817	0.0	cellular protein localization
GO:0120025	16515	1906	3	1	2390	1	2	false	0.797489539750139	0.9014995168449503	0.0	plasma membrane bounded cell projection
GO:0019219	16515	2640	3	1	6350	3	4	false	0.8006324380371237	0.9014995168449503	0.0	regulation of nucleobase-containing compound metabolic process
GO:0043233	16515	3948	3	1	9283	3	2	false	0.8102270399990588	0.908725229175415	0.0	organelle lumen
GO:0032501	16515	6028	3	1	13878	3	1	false	0.8190509873980014	0.9150335249837047	0.0	multicellular organismal process
GO:0070013	16515	3948	3	1	9004	3	2	false	0.8229884040575683	0.9158547998461656	0.0	intracellular organelle lumen
GO:0070727	16515	2015	3	1	3370	2	2	false	0.8384053241583402	0.9270450039192919	0.0	cellular macromolecule localization
GO:0051716	16515	5952	3	1	13037	3	2	false	0.8395267692835545	0.9270450039192919	0.0	cellular response to stimulus
GO:0090304	16515	3833	3	1	8019	3	2	false	0.8578037271187622	0.9432461180402203	0.0	nucleic acid metabolic process
GO:0008150	16515	13878	3	3	14589	3	1	false	0.8607945342954457	0.9432461180402203	0.0	biological_process
GO:0005886	16515	5537	3	1	6400	1	2	false	0.8651562500031486	0.9438487582149264	0.0	plasma membrane
GO:0000278	16515	993	3	1	1553	2	2	false	0.8701216800211187	0.9438487582149264	0.0	mitotic cell cycle
GO:0006139	16515	4384	3	1	8848	3	5	false	0.8716214215197442	0.9438487582149264	0.0	nucleobase-containing compound metabolic process
GO:0071704	16515	8995	3	3	9406	3	1	false	0.874545178066278	0.9438487582149264	0.0	organic substance metabolic process
GO:0046483	16515	4528	3	1	8863	3	1	false	0.8830308143602525	0.9455076793632307	0.0	heterocycle metabolic process
GO:0071944	16515	5612	3	1	10934	3	1	false	0.8847179420271659	0.9455076793632307	0.0	cell periphery
GO:0006725	16515	4570	3	1	8863	3	1	false	0.8863985473680458	0.9455076793632307	0.0	cellular aromatic compound metabolic process
GO:0005737	16515	6076	3	1	11683	3	2	false	0.889488451606321	0.9455076793632307	0.0	cytoplasm
GO:0050896	16515	7281	3	1	13878	3	1	false	0.8926121448533996	0.9455076793632307	0.0	response to stimulus
GO:1901360	16515	4777	3	1	8995	3	1	false	0.8969252869804196	0.9465705980678968	0.0	organic cyclic compound metabolic process
GO:0008104	16515	2531	3	1	2808	1	1	false	0.9013532763532341	0.9474506531073497	0.0	protein localization
GO:1903047	16515	993	3	1	1438	2	2	false	0.9043847143297429	0.9474506531073497	0.0	mitotic cell cycle process
GO:0034641	16515	5039	3	1	9147	3	2	false	0.909451659158212	0.9492816588293745	0.0	cellular nitrogen compound metabolic process
GO:0048856	16515	4812	3	1	5265	1	1	false	0.9139601139625344	0.9505185185210359	0.0	anatomical structure development
GO:0016020	16515	6329	3	1	10934	3	1	false	0.925322824442113	0.9576478277938448	0.0	membrane
GO:0000280	16515	1122	3	2	1165	2	1	false	0.9275120569891433	0.9576478277938448	1.861771880780646E-79	nuclear division
GO:0006915	16515	1695	3	1	1819	1	1	false	0.9318306761956433	0.9586459474530719	6.637702222380925E-196	apoptotic process
GO:0036293	16515	343	3	1	366	1	1	false	0.9371584699454184	0.9606714064673465	5.740987225531452E-37	response to decreased oxygen levels
GO:0012501	16515	1819	3	1	1921	1	1	false	0.9469026548681181	0.9641950133375172	1.7730777300949983E-172	programmed cell death
GO:0030154	16515	3328	3	1	3513	1	1	false	0.9473384571602879	0.9641950133375172	6.4067112836E-314	cell differentiation
GO:0099512	16515	1223	3	3	1229	3	1	false	0.9854135152642444	0.9934052843150641	2.1150941658829377E-16	supramolecular fiber
GO:0140014	16515	993	3	1	1122	2	2	false	0.986871920123963	0.9934052843150641	3.7397162116333345E-173	mitotic nuclear division
GO:0006796	16515	2991	3	2	3009	2	1	false	0.9880697004732796	0.9934052843150641	1.6476590431454356E-47	phosphate-containing compound metabolic process
GO:0043227	16515	7507	3	1	9283	3	1	false	0.9930068918097362	0.9934052843150641	0.0	membrane-bounded organelle
GO:0043231	16515	7335	3	1	9029	3	2	false	0.9934052843150641	0.9934052843150641	0.0	intracellular membrane-bounded organelle
GO:0000000	16515	14589	3	3	0	0	0	true	1.0	1.0	1.0	Gene Ontology
