## Supplementary File S3 for "PIGNON: A protein-protein interaction-guided functional enrichment analysis for quantitative proteomics": table-mcl2_cluster1033-Parent-Child-Union-Benjamini-Hochberg.txt

ID	Pop.total	Pop.term	Study.total	Study.term	Pop.family	Study.family	nparents	is.trivial	p	p.adjusted	p.min	name
GO:0005576	16515	681	3	2	10934	2	1	false	0.003873803676195142	0.6948734448710588	0.0	extracellular region
GO:0050786	16515	10	3	1	1183	1	1	false	0.008453085376160198	0.6948734448710588	7.022311061438066E-25	RAGE receptor binding
GO:0048306	16515	62	3	1	6216	1	2	false	0.009974259974225725	0.6948734448710588	2.708761500548668E-150	calcium-dependent protein binding
GO:0072376	16515	100	3	1	9237	2	2	false	0.021536008163721303	0.8855932203389755	4.471804442498979E-239	protein activation cascade
GO:0072562	16515	126	3	1	10934	2	2	false	0.022915621666339855	0.8855932203389755	6.353008162758529E-298	blood microparticle
GO:0036132	16515	3	3	1	118	1	2	false	0.025423728813559105	0.8855932203389755	3.7464970252813053E-6	13-prostaglandin reductase activity
GO:0005615	16515	165	3	1	10934	2	2	false	0.029954721468937677	0.8943623981439963	0.0	extracellular space
GO:1901568	16515	139	3	1	8995	3	1	false	0.04565138688501423	0.8978652767182755	6.9548093244486E-311	fatty acid derivative metabolic process
GO:0009897	16515	297	3	1	5657	1	3	false	0.05250132579099946	0.8978652767182755	0.0	external side of plasma membrane
GO:0006956	16515	77	3	1	1352	1	4	false	0.05695266272192015	0.8978652767182755	1.083572668823977E-127	complement activation
GO:0048762	16515	193	3	1	3341	1	2	false	0.057767135588230545	0.8978652767182755	1.5265E-319	mesenchymal cell differentiation
GO:0016627	16515	45	3	1	757	1	1	false	0.05944517833555698	0.8978652767182755	1.252948767729857E-73	oxidoreductase activity, acting on the CH-CH group of donors
GO:0048584	16515	2094	3	2	8465	2	3	false	0.06117067721363192	0.8978652767182755	0.0	positive regulation of response to stimulus
GO:0002433	16515	95	3	1	1350	1	3	false	0.07037037037037415	0.8978652767182755	1.2691724551982848E-148	immune response-regulating cell surface receptor signaling pathway involved in phagocytosis
GO:0060485	16515	239	3	1	3369	1	2	false	0.07094093202724407	0.8978652767182755	0.0	mesenchyme development
GO:0031012	16515	448	3	1	10934	2	2	false	0.08027102103593366	0.8978652767182755	0.0	extracellular matrix
GO:0098552	16515	473	3	1	10934	2	3	false	0.0846515110053771	0.8978652767182755	0.0	side of membrane
GO:0097478	16515	473	3	1	10934	2	2	false	0.0846515110053771	0.8978652767182755	0.0	leaflet of membrane bilayer
GO:0002920	16515	82	3	1	919	1	2	false	0.08922742110987927	0.8978652767182755	2.0097235322283468E-119	regulation of humoral immune response
GO:0006690	16515	94	3	1	934	1	2	false	0.10064239828689844	0.8978652767182755	8.465362205100822E-132	icosanoid metabolic process
GO:0007249	16515	262	3	1	2488	1	2	false	0.10530546623802467	0.8978652767182755	0.0	I-kappaB kinase/NF-kappaB signaling
GO:0050865	16515	499	3	1	8443	2	2	false	0.11471794510376136	0.8978652767182755	0.0	regulation of cell activation
GO:0016491	16515	757	3	1	6524	1	2	false	0.11603310852221553	0.8978652767182755	0.0	oxidoreductase activity
GO:0006909	16515	247	3	1	2128	1	1	false	0.1160714285713598	0.8978652767182755	0.0	phagocytosis
GO:0050867	16515	310	3	1	5055	2	3	false	0.11890142347846121	0.8978652767182755	0.0	positive regulation of cell activation
GO:0048471	16515	689	3	1	10934	2	2	false	0.12206348022230555	0.8978652767182755	0.0	perinuclear region of cytoplasm
GO:0016614	16515	94	3	1	757	1	1	false	0.12417437252316094	0.8978652767182755	1.0451082217737541E-122	oxidoreductase activity, acting on CH-OH group of donors
GO:0043122	16515	230	3	1	1791	1	2	false	0.12841987716358214	0.8978652767182755	2.2667704893074058E-297	regulation of I-kappaB kinase/NF-kappaB signaling
GO:0009986	16515	740	3	1	10934	2	1	false	0.13078295153654818	0.8978652767182755	0.0	cell surface
GO:0048871	16515	444	3	1	6507	2	2	false	0.13182228356279407	0.8978652767182755	0.0	multicellular organismal homeostasis
GO:0006959	16515	229	3	1	1668	1	1	false	0.13729016786578718	0.8978652767182755	5.969036595313538E-289	humoral immune response
GO:0002768	16515	369	3	1	2606	1	2	false	0.1415963161935311	0.8978652767182755	0.0	immune response-regulating cell surface receptor signaling pathway
GO:0048583	16515	3777	3	2	9953	2	2	false	0.14398412086499715	0.8978652767182755	0.0	regulation of response to stimulus
GO:0002764	16515	372	3	1	4777	2	2	false	0.1496970933799218	0.8978652767182755	0.0	immune response-regulating signaling pathway
GO:0051090	16515	647	3	1	4303	1	3	false	0.1503602138044959	0.8978652767182755	0.0	regulation of DNA-binding transcription factor activity
GO:0008092	16515	957	3	1	5904	1	1	false	0.16209349593456024	0.9231863442376538	0.0	cytoskeletal protein binding
GO:0002253	16515	413	3	1	2527	1	2	false	0.16343490304685737	0.9231863442376538	0.0	activation of immune response
GO:0051091	16515	522	3	1	5712	2	4	false	0.17443614637126592	0.9289197796536939	0.0	positive regulation of DNA-binding transcription factor activity
GO:0030449	16515	67	3	1	379	1	3	false	0.17678100263853838	0.9289197796536939	3.0862438232308885E-76	regulation of complement activation
GO:0043123	16515	179	3	1	996	1	3	false	0.1797188755020042	0.9289197796536939	5.787881322211359E-203	positive regulation of I-kappaB kinase/NF-kappaB signaling
GO:0042742	16515	217	3	1	1189	1	2	false	0.1825063078217591	0.9289197796536939	1.4317994561909391E-244	defense response to bacterium
GO:0044255	16515	922	3	1	8924	2	2	false	0.19596979747979448	0.9289197796536939	0.0	cellular lipid metabolic process
GO:0002696	16515	304	3	1	1547	1	4	false	0.19650937297982393	0.9289197796536939	0.0	positive regulation of leukocyte activation
GO:0005102	16515	1183	3	1	5904	1	1	false	0.20037262872581973	0.9289197796536939	0.0	signaling receptor binding
GO:0002697	16515	365	3	1	1809	1	2	false	0.2017689331123662	0.9289197796536939	0.0	regulation of immune effector process
GO:0050871	16515	91	3	1	401	1	3	false	0.2269326683291572	0.9289197796536939	1.1406222983718309E-92	positive regulation of B cell activation
GO:0047522	16515	3	3	1	13	1	1	false	0.23076923076923084	0.9289197796536939	0.0034965034965034974	15-oxoprostaglandin 13-oxidase activity
GO:0060249	16515	397	3	1	1707	1	1	false	0.23257176332763665	0.9289197796536939	0.0	anatomical structure homeostasis
GO:0140110	16515	1582	3	1	11969	2	1	false	0.24688898024482392	0.9289197796536939	0.0	transcription regulator activity
GO:0002694	16515	468	3	1	1827	1	3	false	0.25615763546792225	0.9289197796536939	0.0	regulation of leukocyte activation
GO:0002682	16515	1311	3	1	9249	2	2	false	0.26341160140210723	0.9289197796536939	0.0	regulation of immune system process
GO:0001775	16515	1263	3	1	12841	3	1	false	0.26701847533669537	0.9289197796536939	0.0	cell activation
GO:0050864	16515	133	3	1	498	1	2	false	0.2670682730923899	0.9289197796536939	7.634791671906631E-125	regulation of B cell activation
GO:0002684	16515	887	3	1	6068	2	3	false	0.2710062834931745	0.9289197796536939	0.0	positive regulation of immune system process
GO:0006631	16515	321	3	1	1129	1	2	false	0.2843224092117446	0.9289197796536939	7.325902166768504E-292	fatty acid metabolic process
GO:0033559	16515	92	3	1	321	1	1	false	0.28660436137072726	0.9289197796536939	6.177004511899913E-83	unsaturated fatty acid metabolic process
GO:0016628	16515	13	3	1	45	1	1	false	0.2888888888888893	0.9289197796536939	1.3697465093463863E-11	oxidoreductase activity, acting on the CH-CH group of donors, NAD or NADP as acceptor
GO:0044093	16515	1894	3	1	11969	2	2	false	0.2914548105110375	0.9289197796536939	0.0	positive regulation of molecular function
GO:0048522	16515	4621	3	2	12886	3	3	false	0.29354775688742146	0.9289197796536939	0.0	positive regulation of cellular process
GO:0007165	16515	4610	3	2	12851	3	5	false	0.2937143213818386	0.9289197796536939	0.0	signal transduction
GO:0002431	16515	99	3	1	336	1	1	false	0.2946428571428836	0.9289197796536939	7.157604417712566E-88	Fc receptor mediated stimulatory signaling pathway
GO:0006082	16515	1019	3	1	9265	3	3	false	0.2950207417402661	0.9289197796536939	0.0	organic acid metabolic process
GO:0055114	16515	1051	3	1	9406	3	1	false	0.29917915348211505	0.9289197796536939	0.0	oxidation-reduction process
GO:0006692	16515	35	3	1	116	1	2	false	0.30172413793103675	0.9289197796536939	1.7654182793099157E-30	prostanoid metabolic process
GO:0023052	16515	5095	3	2	13878	3	1	false	0.3053701129467339	0.9289197796536939	0.0	signaling
GO:0008152	16515	9406	3	3	13878	3	1	false	0.311307534642788	0.9289197796536939	0.0	metabolic process
GO:0043167	16515	2941	3	1	9221	1	1	false	0.31894588439683935	0.9289197796536939	0.0	ion binding
GO:0009607	16515	1277	3	1	7281	2	1	false	0.32003490946431834	0.9289197796536939	0.0	response to biotic stimulus
GO:0048518	16515	5275	3	2	13878	3	2	false	0.32358231885316724	0.9289197796536939	0.0	positive regulation of biological process
GO:0001894	16515	206	3	1	631	1	2	false	0.3264659270998107	0.9289197796536939	2.3649600015097304E-172	tissue homeostasis
GO:1902533	16515	938	3	1	2860	1	3	false	0.3279720279723699	0.9289197796536939	0.0	positive regulation of intracellular signal transduction
GO:0050776	16515	807	3	1	4478	2	3	false	0.32798453871073935	0.9289197796536939	0.0	regulation of immune response
GO:0001895	16515	70	3	1	206	1	1	false	0.3398058252427309	0.9289197796536939	7.826889116496875E-57	retina homeostasis
GO:0006629	16515	1169	3	1	8996	3	2	false	0.34140864457578435	0.9289197796536939	0.0	lipid metabolic process
GO:0007154	16515	5113	3	2	12841	3	1	false	0.34936650683767567	0.9289197796536939	0.0	cell communication
GO:1901363	16515	3236	3	1	9221	1	1	false	0.3509380761330863	0.9289197796536939	0.0	heterocyclic compound binding
GO:0044419	16515	1871	3	1	13878	3	1	false	0.3523978954526857	0.9289197796536939	0.0	interspecies interaction between organisms
GO:0050778	16515	585	3	1	2983	2	4	false	0.35381582151295093	0.9289197796536939	0.0	positive regulation of immune response
GO:0097159	16515	3307	3	1	9221	1	1	false	0.35863789177102323	0.9289197796536939	0.0	organic cyclic compound binding
GO:0005509	16515	635	3	1	1729	1	1	false	0.36726431463263315	0.9289197796536939	0.0	calcium ion binding
GO:0009888	16515	1798	3	1	4812	1	1	false	0.3736492103072989	0.9289197796536939	0.0	tissue development
GO:0006952	16515	1379	3	1	3575	1	1	false	0.3857342657333946	0.9289197796536939	0.0	defense response
GO:0035556	16515	2462	3	1	11378	2	2	false	0.38595850583595853	0.9289197796536939	0.0	intracellular signal transduction
GO:0042113	16515	242	3	1	621	1	1	false	0.38969404186801804	0.9289197796536939	1.4509539205180607E-179	B cell activation
GO:0006955	16515	1668	3	1	7504	2	2	false	0.3951768972576331	0.9289197796536939	0.0	immune response
GO:0032501	16515	6028	3	2	13878	3	1	false	0.40209355318075224	0.9289197796536939	0.0	multicellular organismal process
GO:0051251	16515	269	3	1	651	1	3	false	0.4132104454684448	0.9289197796536939	6.437620098865384E-191	positive regulation of lymphocyte activation
GO:0019219	16515	2640	3	1	6350	1	4	false	0.4157480314960086	0.9289197796536939	0.0	regulation of nucleobase-containing compound metabolic process
GO:0003779	16515	408	3	1	957	1	1	false	0.4263322884011807	0.9289197796536939	1.0609776100054898E-282	actin binding
GO:0002252	16515	1079	3	1	2527	1	1	false	0.42698852394095627	0.9289197796536939	0.0	immune effector process
GO:0045087	16515	757	3	1	1772	1	2	false	0.42720090293460156	0.9289197796536939	0.0	innate immune response
GO:0009889	16515	2875	3	1	6647	1	2	false	0.4325259515560682	0.9289197796536939	0.0	regulation of biosynthetic process
GO:0045321	16515	1132	3	1	2605	1	2	false	0.43454894433802654	0.9289197796536939	0.0	leukocyte activation
GO:0051716	16515	5952	3	2	13037	3	2	false	0.4349792601163406	0.9289197796536939	0.0	cellular response to stimulus
GO:0023056	16515	1745	3	1	6990	2	3	false	0.43699019366488334	0.9289197796536939	0.0	positive regulation of signaling
GO:0031326	16515	2783	3	1	6367	1	3	false	0.4370975341588632	0.9289197796536939	0.0	regulation of cellular biosynthetic process
GO:0009617	16515	553	3	1	1254	1	1	false	0.4409888357257984	0.9289197796536939	0.0	response to bacterium
GO:0034645	16515	3359	3	1	7536	1	3	false	0.4457271762219222	0.9289197796536939	0.0	cellular macromolecule biosynthetic process
GO:0051252	16515	2375	3	1	5290	1	3	false	0.44896030245695573	0.9289197796536939	0.0	regulation of RNA metabolic process
GO:0016192	16515	2128	3	1	4702	1	1	false	0.45257337303454787	0.9289197796536939	0.0	vesicle-mediated transport
GO:0002376	16515	2527	3	1	13878	3	1	false	0.45285703621140705	0.9289197796536939	0.0	immune system process
GO:0010647	16515	1736	3	1	6661	2	3	false	0.4533484092089798	0.9289197796536939	0.0	positive regulation of cell communication
GO:0044281	16515	1811	3	1	9406	3	1	false	0.4735763693187828	0.9547655941170171	0.0	small molecule metabolic process
GO:0042592	16515	1707	3	1	3583	1	1	false	0.4764164108288804	0.9547655941170171	0.0	homeostatic process
GO:0010468	16515	2644	3	1	5456	1	2	false	0.48460410557359895	0.9547655941170171	0.0	regulation of gene expression
GO:0010556	16515	2677	3	1	5514	1	3	false	0.48549147624212136	0.9547655941170171	0.0	regulation of macromolecule biosynthetic process
GO:0006351	16515	2161	3	1	4421	1	3	false	0.4888034381364633	0.9547655941170171	0.0	transcription, DNA-templated
GO:0038094	16515	97	3	1	192	1	1	false	0.5052083333333611	0.9603162942277093	2.799093280353148E-57	Fc-gamma receptor signaling pathway
GO:0032774	16515	2371	3	1	4657	1	3	false	0.5091260468124964	0.9603162942277093	0.0	RNA biosynthetic process
GO:0043207	16515	1256	3	1	2462	1	2	false	0.5101543460606558	0.9603162942277093	0.0	response to external biotic stimulus
GO:0038093	16515	192	3	1	369	1	1	false	0.5203252032519687	0.9603162942277093	2.715712739038588E-110	Fc receptor signaling pathway
GO:1902531	16515	1775	3	1	3387	1	2	false	0.5240625922641011	0.9603162942277093	0.0	regulation of intracellular signal transduction
GO:0003700	16515	1187	3	1	2246	1	3	false	0.5284951024046584	0.9603162942277093	0.0	DNA-binding transcription factor activity
GO:0009967	16515	1541	3	1	4877	2	5	false	0.5321512993224257	0.9603162942277093	0.0	positive regulation of signal transduction
GO:0018130	16515	3081	3	1	5741	1	2	false	0.5366660860487552	0.9603162942277093	0.0	heterocycle biosynthetic process
GO:0050896	16515	7281	3	2	13878	3	1	false	0.5369377066449057	0.9603162942277093	0.0	response to stimulus
GO:0019438	16515	3096	3	1	5759	1	2	false	0.5375933321753205	0.9603162942277093	0.0	aromatic compound biosynthetic process
GO:1901362	16515	3230	3	1	5889	1	2	false	0.5484802173548106	0.9634839801647177	0.0	organic cyclic compound biosynthetic process
GO:0046649	16515	621	3	1	1132	1	1	false	0.5485865724382842	0.9634839801647177	0.0	lymphocyte activation
GO:0009605	16515	2447	3	1	7281	2	1	false	0.5592411605685275	0.9740116879901853	0.0	response to external stimulus
GO:0046914	16515	976	3	1	1729	1	1	false	0.564488143435167	0.9750249750243792	0.0	transition metal ion binding
GO:0006355	16515	1873	3	1	3216	1	4	false	0.5824004975125974	0.9793473360179193	0.0	regulation of transcription, DNA-templated
GO:0065009	16515	3314	3	1	13061	3	2	false	0.5844247371006234	0.9793473360179193	0.0	regulation of molecular function
GO:0098542	16515	941	3	1	1609	1	2	false	0.5848353014288356	0.9793473360179193	0.0	defense response to other organism
GO:0051249	16515	406	3	1	678	1	2	false	0.5988200589969784	0.9793473360179193	1.5695330356692712E-197	regulation of lymphocyte activation
GO:0023051	16515	3308	3	1	9004	2	2	false	0.5998332753785816	0.9793473360179193	0.0	regulation of signaling
GO:0032787	16515	558	3	1	923	1	1	false	0.604550379198336	0.9793473360179193	3.5374141163475025E-268	monocarboxylic acid metabolic process
GO:0065008	16515	3583	3	1	9584	2	1	false	0.6079634271676224	0.9793473360179193	0.0	regulation of biological quality
GO:0048869	16515	3513	3	1	13027	3	2	false	0.6104894129143742	0.9793473360179193	0.0	cellular developmental process
GO:0034654	16515	3033	3	1	4963	1	5	false	0.6111223050563478	0.9793473360179193	0.0	nucleobase-containing compound biosynthetic process
GO:0001067	16515	1507	3	1	2455	1	1	false	0.6138492871691265	0.9793473360179193	0.0	regulatory region nucleic acid binding
GO:0043169	16515	1836	3	1	2941	1	1	false	0.6242774566465132	0.9839560593875673	0.0	cation binding
GO:0010646	16515	3269	3	1	8383	2	2	false	0.6278745320764318	0.9839560593875673	0.0	regulation of cell communication
GO:2000112	16515	2359	3	1	3737	1	3	false	0.6312550173929603	0.9839560593875673	0.0	regulation of cellular macromolecule biosynthetic process
GO:0044271	16515	3707	3	1	5830	1	2	false	0.6358490566033003	0.9839560593875673	0.0	cellular nitrogen compound biosynthetic process
GO:0005515	16515	5904	3	1	9221	1	1	false	0.6402776271612878	0.9839560593875673	0.0	protein binding
GO:0048513	16515	3125	3	1	4812	1	2	false	0.6494181213633105	0.9878109452736762	0.0	animal organ development
GO:0001837	16515	127	3	1	193	1	1	false	0.6580310880828828	0.9878109452736762	2.393550388139519E-53	epithelial to mesenchymal transition
GO:2001141	16515	2128	3	1	3182	1	4	false	0.6687617850414639	0.9878109452736762	0.0	regulation of RNA biosynthetic process
GO:0051707	16515	1254	3	1	1873	1	2	false	0.6695141484244481	0.9878109452736762	0.0	response to other organism
GO:0009059	16515	3643	3	1	8388	2	2	false	0.6800251587222857	0.9878109452736762	0.0	macromolecule biosynthetic process
GO:0050794	16515	8239	3	2	12995	3	2	false	0.6962203657135632	0.9878109452736762	0.0	regulation of cellular process
GO:0050789	16515	8917	3	2	13878	3	2	false	0.708015106412641	0.9878109452736762	0.0	regulation of biological process
GO:0090304	16515	3833	3	1	8019	2	2	false	0.727536443673468	0.9878109452736762	0.0	nucleic acid metabolic process
GO:0010467	16515	3646	3	1	7606	2	1	false	0.7289651427426351	0.9878109452736762	0.0	gene expression
GO:0006950	16515	3575	3	1	7281	2	1	false	0.7409573841884717	0.9878109452736762	0.0	response to stress
GO:0003676	16515	2455	3	1	3307	1	2	false	0.7423646809805463	0.9878109452736762	0.0	nucleic acid binding
GO:0002757	16515	336	3	1	449	1	2	false	0.7483296213806394	0.9878109452736762	2.2504906526529873E-109	immune response-activating signal transduction
GO:0044237	16515	8863	3	2	13059	3	2	false	0.7566404482605247	0.9878109452736762	0.0	cellular metabolic process
GO:0046483	16515	4528	3	1	8863	2	1	false	0.7607976104526049	0.9878109452736762	0.0	heterocycle metabolic process
GO:0051171	16515	4412	3	1	8635	2	2	false	0.7608530071714643	0.9878109452736762	0.0	regulation of nitrogen compound metabolic process
GO:0032502	16515	5265	3	1	13878	3	1	false	0.7609849240888042	0.9878109452736762	0.0	developmental process
GO:0071944	16515	5612	3	1	10934	2	1	false	0.7631083725987806	0.9878109452736762	0.0	cell periphery
GO:0006725	16515	4570	3	1	8863	2	1	false	0.7654107500091167	0.9878109452736762	0.0	cellular aromatic compound metabolic process
GO:0044249	16515	4600	3	1	8896	2	2	false	0.7668224610890515	0.9878109452736762	0.0	cellular biosynthetic process
GO:0005737	16515	6076	3	1	11683	2	2	false	0.7696903841589504	0.9878109452736762	0.0	cytoplasm
GO:0065007	16515	9584	3	2	13878	3	1	false	0.7720556775335542	0.9878109452736762	0.0	biological regulation
GO:0003677	16515	1911	3	1	2455	1	1	false	0.778411405295452	0.9878109452736762	0.0	DNA binding
GO:0003824	16515	6357	3	1	11969	2	1	false	0.7801742904959434	0.9878109452736762	0.0	catalytic activity
GO:0043565	16515	1505	3	1	1911	1	1	false	0.7875457875451017	0.9878109452736762	0.0	sequence-specific DNA binding
GO:0044212	16515	1506	3	1	1912	1	2	false	0.7876569037650526	0.9878109452736762	0.0	transcription regulatory region DNA binding
GO:0062023	16515	353	3	1	448	1	1	false	0.7879464285715161	0.9878109452736762	6.490318583199214E-100	collagen-containing extracellular matrix
GO:0009966	16515	2880	3	1	5336	2	4	false	0.7881982157970973	0.9878109452736762	0.0	regulation of signal transduction
GO:0009987	16515	12841	3	3	13878	3	1	false	0.7921516040267216	0.9878109452736762	0.0	cellular process
GO:0044238	16515	8708	3	3	9406	3	1	false	0.7934676642863485	0.9878109452736762	0.0	primary metabolic process
GO:0003690	16515	1527	3	1	1911	1	1	false	0.7990580847709637	0.9878109452736762	0.0	double-stranded DNA binding
GO:0031323	16515	4758	3	1	11275	3	3	false	0.8069325197174639	0.9878109452736762	0.0	regulation of cellular metabolic process
GO:0051179	16515	5875	3	1	13878	3	1	false	0.808261700330652	0.9878109452736762	0.0	localization
GO:0051092	16515	422	3	1	522	1	1	false	0.8084291187740568	0.9878109452736762	4.084519624344724E-110	positive regulation of NF-kappaB transcription factor activity
GO:0007166	16515	2604	3	1	4610	2	1	false	0.81070564099753	0.9878109452736762	0.0	cell surface receptor signaling pathway
GO:0019222	16515	5105	3	1	11880	3	2	false	0.8145632003143042	0.9878109452736762	0.0	regulation of metabolic process
GO:0051234	16515	4792	3	1	5875	1	1	false	0.8156595744665065	0.9878109452736762	0.0	establishment of localization
GO:0016020	16515	6329	3	1	10934	2	1	false	0.8226437359952804	0.9878109452736762	0.0	membrane
GO:0060255	16515	4602	3	1	7947	2	2	false	0.8228624567333991	0.9878109452736762	0.0	regulation of macromolecule metabolic process
GO:0110165	16515	10934	3	2	11845	2	1	false	0.8520889902826382	0.9878109452736762	0.0	cellular anatomical entity
GO:0048731	16515	4127	3	1	4812	1	2	false	0.8576475477984249	0.9878109452736762	0.0	system development
GO:0016070	16515	3298	3	1	3833	1	1	false	0.8604226454472057	0.9878109452736762	0.0	RNA metabolic process
GO:0008150	16515	13878	3	3	14589	3	1	false	0.8607945342954457	0.9878109452736762	0.0	biological_process
GO:0005886	16515	5537	3	1	6400	1	2	false	0.8651562500031486	0.9878109452736762	0.0	plasma membrane
GO:0006139	16515	4384	3	1	8848	3	5	false	0.8716214215197442	0.9878109452736762	0.0	nucleobase-containing compound metabolic process
GO:0071704	16515	8995	3	3	9406	3	1	false	0.874545178066278	0.9878109452736762	0.0	organic substance metabolic process
GO:0009058	16515	4757	3	1	9406	3	1	false	0.879295921929117	0.9878109452736762	0.0	biosynthetic process
GO:0080090	16515	4581	3	1	8908	3	2	false	0.8854315148897298	0.9878109452736762	0.0	regulation of primary metabolic process
GO:1901576	16515	4681	3	1	9027	3	2	false	0.8884464649857995	0.9878109452736762	0.0	organic substance biosynthetic process
GO:1901360	16515	4777	3	1	8995	3	1	false	0.8969252869804196	0.9878109452736762	0.0	organic cyclic compound metabolic process
GO:1903506	16515	2128	3	1	2359	1	2	false	0.9020771513364592	0.9878109452736762	0.0	regulation of nucleic acid-templated transcription
GO:0007275	16515	4343	3	1	6284	2	2	false	0.904627310640097	0.9878109452736762	0.0	multicellular organism development
GO:0005575	16515	11845	3	2	14589	3	1	false	0.9071973142816022	0.9878109452736762	0.0	cellular_component
GO:0034641	16515	5039	3	1	9147	3	2	false	0.909451659158212	0.9878109452736762	0.0	cellular nitrogen compound metabolic process
GO:0002429	16515	336	3	1	369	1	2	false	0.9105691056909243	0.9878109452736762	7.367798983439522E-48	immune response-activating cell surface receptor signaling pathway
GO:0048856	16515	4812	3	1	5265	1	1	false	0.9139601139625344	0.9878109452736762	0.0	anatomical structure development
GO:0003674	16515	11969	3	2	14589	3	1	false	0.9148485249957446	0.9878109452736762	0.0	molecular_function
GO:0000976	16515	1415	3	1	1543	1	2	false	0.9170447180812652	0.9878109452736762	6.742013886341853E-191	transcription regulatory region sequence-specific DNA binding
GO:0019752	16515	923	3	1	1006	1	1	false	0.9174950298205091	0.9878109452736762	7.788489199683524E-124	carboxylic acid metabolic process
GO:1990837	16515	1457	3	1	1567	1	2	false	0.9298021697513784	0.9878109452736762	2.7858462114274706E-172	sequence-specific double-stranded DNA binding
GO:0019538	16515	5250	3	1	8935	3	3	false	0.9298833765979038	0.9878109452736762	0.0	protein metabolic process
GO:0043170	16515	7606	3	2	8995	3	1	false	0.9358586414192498	0.9878109452736762	0.0	macromolecule metabolic process
GO:0046872	16515	1729	3	1	1836	1	1	false	0.9417211328980686	0.9878109452736762	1.6689959932889248E-176	metal ion binding
GO:0005488	16515	9221	3	1	11969	2	1	false	0.9473017807095734	0.9878109452736762	0.0	binding
GO:0030154	16515	3328	3	1	3513	1	1	false	0.9473384571602879	0.9878109452736762	6.4067112836E-314	cell differentiation
GO:0038096	16515	95	3	1	100	1	3	false	0.9500000000000426	0.9878109452736762	1.3282413871515034E-8	Fc-gamma receptor signaling pathway involved in phagocytosis
GO:0006807	16515	8339	3	2	9406	3	1	false	0.9643396074374075	0.9923376417728537	0.0	nitrogen compound metabolic process
GO:1901564	16515	6170	3	1	9003	3	2	false	0.9688640104912078	0.9923376417728537	0.0	organonitrogen compound metabolic process
GO:0044260	16515	6589	3	1	9167	3	2	false	0.97777695137286	0.9923376417728537	0.0	cellular macromolecule metabolic process
GO:0016616	16515	92	3	1	94	1	1	false	0.9787234042553515	0.9923376417728537	2.2878059940517224E-4	oxidoreductase activity, acting on the CH-OH group of donors, NAD or NADP as acceptor
GO:0006810	16515	4702	3	1	4792	1	1	false	0.9812186978288634	0.9923376417728537	1.9528703698435357E-193	transport
GO:0043436	16515	1006	3	1	1019	1	1	false	0.9872423945044301	0.9923376417728537	5.264971687837605E-30	oxoacid metabolic process
GO:0005622	16515	10525	3	1	11845	2	1	false	0.9875896147787252	0.9923376417728537	0.0	intracellular
GO:0097659	16515	2359	3	1	2371	1	1	false	0.9949388443690911	0.9949388443690911	1.5605119001577283E-32	nucleic acid-templated transcription
GO:0000000	16515	14589	3	3	0	0	0	true	1.0	1.0	1.0	Gene Ontology
GO:0006693	16515	35	3	1	35	1	1	true	1.0	1.0	1.0	prostaglandin metabolic process
