## Supplementary File S3 for "PIGNON: A protein-protein interaction-guided functional enrichment analysis for quantitative proteomics": table-mcl2_cluster1034-Parent-Child-Union-Benjamini-Hochberg.txt

ID	Pop.total	Pop.term	Study.total	Study.term	Pop.family	Study.family	nparents	is.trivial	p	p.adjusted	p.min	name
GO:0051766	16515	4	3	1	1432	1	2	false	0.0027932960893842494	0.4407224508396934	5.7313947788855176E-12	inositol trisphosphate kinase activity
GO:0010712	16515	37	3	1	5143	1	2	false	0.007194244604340996	0.4407224508396934	7.587497571855267E-95	regulation of collagen metabolic process
GO:1905214	16515	7	3	1	912	1	2	false	0.007675438596490032	0.4407224508396934	9.828578537492204E-18	regulation of RNA binding
GO:1905216	16515	6	3	1	758	1	3	false	0.007915567282321347	0.4407224508396934	3.8719731949712475E-15	positive regulation of RNA binding
GO:0010714	16515	24	3	1	2876	1	3	false	0.008344923504870467	0.4407224508396934	6.661380876681531E-60	positive regulation of collagen metabolic process
GO:0032965	16515	34	3	1	2886	1	3	false	0.011781011781017273	0.4407224508396934	8.03228515884557E-80	regulation of collagen biosynthetic process
GO:0043954	16515	52	3	1	6509	2	1	false	0.015915271398954937	0.4407224508396934	4.927357914213209E-131	cellular component maintenance
GO:0032964	16515	42	3	1	4795	2	2	false	0.017443337017937433	0.4407224508396934	4.293043526530898E-104	collagen biosynthetic process
GO:0032989	16515	1057	3	2	7814	2	3	false	0.01828300905291772	0.4407224508396934	0.0	cellular component morphogenesis
GO:0032963	16515	87	3	1	9406	2	1	false	0.018414253211850196	0.4407224508396934	6.469183581600734E-214	collagen metabolic process
GO:0032967	16515	24	3	1	1247	1	4	false	0.01924619085806419	0.4407224508396934	3.8783167400591907E-51	positive regulation of collagen biosynthetic process
GO:1902416	16515	5	3	1	253	1	3	false	0.01976284584980065	0.4407224508396934	1.2046117827287803E-10	positive regulation of mRNA binding
GO:0043647	16515	63	3	1	3012	1	3	false	0.020916334661360038	0.4407224508396934	2.5878643114176036E-132	inositol phosphate metabolic process
GO:0035613	16515	14	3	1	623	1	1	false	0.022471910112357243	0.4407224508396934	7.61158675810479E-29	RNA stem-loop binding
GO:1902415	16515	6	3	1	253	1	2	false	0.023715415019760787	0.4407224508396934	2.9143833453118297E-12	regulation of mRNA binding
GO:0006020	16515	8	3	1	316	1	2	false	0.025316455696202153	0.4407224508396934	4.4341843528323666E-16	inositol metabolic process
GO:0022604	16515	465	3	2	2863	2	3	false	0.026331764118346045	0.4407224508396934	0.0	regulation of cell morphogenesis
GO:0051962	16515	478	3	2	2932	2	4	false	0.026531786338175524	0.4407224508396934	0.0	positive regulation of nervous system development
GO:0031346	16515	354	3	2	2059	2	3	false	0.029490100348767093	0.45142820740858275	0.0	positive regulation of cell projection organization
GO:0004683	16515	31	3	1	817	1	1	false	0.037943696450425224	0.45142820740858275	7.699343568348879E-57	calmodulin-dependent protein kinase activity
GO:0045727	16515	113	3	1	2895	1	7	false	0.03903281519863903	0.45142820740858275	1.3934370790238654E-206	positive regulation of translation
GO:0032958	16515	26	3	1	663	1	3	false	0.039215686274515715	0.45142820740858275	2.896942008795658E-47	inositol phosphate biosynthetic process
GO:0034250	16515	137	3	1	3407	1	4	false	0.04021132961545265	0.45142820740858275	9.307059172327212E-249	positive regulation of cellular amide metabolic process
GO:0060996	16515	98	3	1	4812	2	2	false	0.04032088765811064	0.45142820740858275	3.4542548252348545E-207	dendritic spine development
GO:1903859	16515	21	3	1	1023	2	5	false	0.040653999116222535	0.45142820740858275	3.896803473520434E-44	regulation of dendrite extension
GO:0048167	16515	166	3	1	3618	1	2	false	0.04588170259806263	0.45142820740858275	8.283309087490104E-292	regulation of synaptic plasticity
GO:0048522	16515	4621	3	3	12886	3	3	false	0.046096997656320034	0.45142820740858275	0.0	positive regulation of cellular process
GO:0051099	16515	151	3	1	9431	3	3	false	0.04727306004765653	0.45142820740858275	0.0	positive regulation of binding
GO:1990825	16515	12	3	1	253	1	1	false	0.04743083003952162	0.45142820740858275	9.076983236920327E-21	sequence-specific mRNA binding
GO:0099173	16515	160	3	1	6509	2	2	false	0.04856213933996767	0.45142820740858275	0.0	postsynapse organization
GO:0031344	16515	627	3	2	2838	2	2	false	0.04874949791370935	0.45142820740858275	0.0	regulation of cell projection organization
GO:0051130	16515	1112	3	2	8217	3	3	false	0.049953970446544	0.45142820740858275	0.0	positive regulation of cellular component organization
GO:0030030	16515	1456	3	2	6509	2	1	false	0.05001065613521474	0.45142820740858275	0.0	cell projection organization
GO:0010720	16515	490	3	2	2161	2	3	false	0.05133297341769837	0.45142820740858275	0.0	positive regulation of cell development
GO:0048518	16515	5275	3	3	13878	3	2	false	0.054895102223561816	0.4542569193745686	0.0	positive regulation of biological process
GO:0051020	16515	515	3	2	2163	2	1	false	0.05660543588396292	0.4542569193745686	0.0	GTPase binding
GO:0050803	16515	205	3	1	3583	1	1	false	0.057214624616278936	0.4542569193745686	0.0	regulation of synapse structure or activity
GO:0044262	16515	264	3	1	8902	2	2	false	0.05843625344212297	0.4542569193745686	0.0	cellular carbohydrate metabolic process
GO:0045597	16515	884	3	2	5910	3	4	false	0.06038150007210542	0.4542569193745686	0.0	positive regulation of cell differentiation
GO:0035591	16515	101	3	1	1662	1	2	false	0.06077015643806937	0.4542569193745686	1.0905169222058563E-164	signaling adaptor activity
GO:0010976	16515	263	3	2	1044	2	4	false	0.06328083960580318	0.4614870985886622	4.282437784198403E-255	positive regulation of neuron projection development
GO:0045666	16515	337	3	2	1301	2	3	false	0.06694968367530335	0.47661798616465956	2.4E-322	positive regulation of neuron differentiation
GO:0017022	16515	66	3	1	957	1	1	false	0.06896551724137058	0.4795509222132513	9.819865150665964E-104	myosin binding
GO:0051094	16515	1228	3	2	7511	3	3	false	0.07141323059793478	0.4852853624723295	0.0	positive regulation of developmental process
GO:0034248	16515	415	3	1	5288	1	3	false	0.0784795763992134	0.4999655183056905	0.0	regulation of cellular amide metabolic process
GO:0050769	16515	427	3	2	1522	2	4	false	0.07857666778103896	0.4999655183056905	0.0	positive regulation of neurogenesis
GO:1901617	16515	206	3	1	4820	2	2	false	0.08365908114383812	0.4999655183056905	0.0	organic hydroxy compound biosynthetic process
GO:0045595	16515	1604	3	2	8813	3	3	false	0.08728607006908241	0.4999655183056905	0.0	regulation of cell differentiation
GO:0006417	16515	370	3	1	4169	1	5	false	0.08875029983208768	0.4999655183056905	0.0	regulation of translation
GO:0051960	16515	821	3	2	2749	2	2	false	0.08911802253858651	0.4999655183056905	0.0	regulation of nervous system development
GO:0022603	16515	970	3	2	3247	2	2	false	0.08917943308383681	0.4999655183056905	0.0	regulation of anatomical structure morphogenesis
GO:0051098	16515	310	3	1	9563	3	2	false	0.09414089497491447	0.4999655183056905	0.0	regulation of binding
GO:0005516	16515	193	3	1	5904	3	1	false	0.09491373532729386	0.4999655183056905	0.0	calmodulin binding
GO:0030307	16515	156	3	1	4719	3	4	false	0.09595087160295862	0.4999655183056905	7.548627717828012E-297	positive regulation of cell growth
GO:0016358	16515	238	3	1	4812	2	2	false	0.09648287996121159	0.4999655183056905	0.0	dendrite development
GO:1903861	16515	21	3	1	425	2	5	false	0.0964927857935878	0.4999655183056905	5.3740896724123386E-36	positive regulation of dendrite extension
GO:0016049	16515	433	3	1	12855	3	2	false	0.09769201966864019	0.4999655183056905	0.0	cell growth
GO:0048027	16515	25	3	1	253	1	1	false	0.0988142292490031	0.4999655183056905	4.416556931175924E-35	mRNA 5'-UTR binding
GO:1901615	16515	460	3	1	8995	2	1	false	0.09966918838948899	0.4999655183056905	0.0	organic hydroxy compound metabolic process
GO:0051240	16515	1553	3	2	7916	3	3	false	0.10032752875699476	0.4999655183056905	0.0	positive regulation of multicellular organismal process
GO:0005844	16515	71	3	1	673	1	1	false	0.10549777117384188	0.5171120259176839	6.357965542096231E-98	polysome
GO:0098794	16515	620	3	1	10934	2	2	false	0.11019728375023047	0.527671815675185	0.0	postsynapse
GO:0060284	16515	839	3	2	2508	2	2	false	0.11182119093644105	0.527671815675185	0.0	regulation of cell development
GO:0060090	16515	370	3	1	9221	3	1	false	0.1156237959236981	0.527671815675185	0.0	molecular adaptor activity
GO:0030674	16515	244	3	1	5953	3	2	false	0.11801108952578965	0.527671815675185	0.0	protein-macromolecule adaptor activity
GO:0106027	16515	88	3	1	1437	2	1	false	0.11876723985855639	0.527671815675185	3.9195951681341495E-143	neuron projection organization
GO:2000026	16515	1794	3	2	5196	2	3	false	0.11916481249691578	0.527671815675185	0.0	regulation of multicellular organismal development
GO:0005975	16515	557	3	1	8996	2	2	false	0.12000563032077784	0.527671815675185	0.0	carbohydrate metabolic process
GO:0051128	16515	2242	3	2	10141	3	2	false	0.12499232486996517	0.5293845162033495	0.0	regulation of cellular component organization
GO:0045927	16515	241	3	1	5477	3	3	false	0.12630522538627606	0.5293845162033495	0.0	positive regulation of growth
GO:0060997	16515	61	3	1	928	2	5	false	0.12721096975787893	0.5293845162033495	3.6369888177737226E-97	dendritic spine morphogenesis
GO:0048858	16515	618	3	2	1730	2	3	false	0.12747720791518785	0.5293845162033495	0.0	cell projection morphogenesis
GO:0005815	16515	738	3	1	10934	2	2	false	0.13044183128460157	0.5342754459465188	0.0	microtubule organizing center
GO:0050793	16515	2287	3	2	9945	3	2	false	0.13429974902083766	0.5373103549875002	0.0	regulation of developmental process
GO:0005814	16515	610	3	1	4526	1	2	false	0.13477684489653016	0.5373103549875002	0.0	centriole
GO:0036477	16515	797	3	1	10934	2	1	false	0.1404767462114927	0.5438899253730948	0.0	somatodendritic compartment
GO:0030182	16515	1250	3	2	3328	2	2	false	0.1410055909110848	0.5438899253730948	0.0	neuron differentiation
GO:0048468	16515	1897	3	2	5006	2	3	false	0.14355249225401476	0.5438899253730948	0.0	cell development
GO:1990904	16515	673	3	1	4639	1	1	false	0.14507436947595154	0.5438899253730948	0.0	ribonucleoprotein complex
GO:0050775	16515	39	3	1	268	1	4	false	0.1455223880596909	0.5438899253730948	7.501426695723511E-48	positive regulation of dendrite morphogenesis
GO:0022008	16515	1450	3	2	3721	2	2	false	0.1517867205307161	0.5523101433885305	0.0	neurogenesis
GO:0060560	16515	201	3	1	2516	2	2	false	0.1534244453782409	0.5523101433885305	1.670279347514282E-303	developmental growth involved in morphogenesis
GO:0030029	16515	719	3	1	12841	3	1	false	0.15875928822222804	0.5523101433885305	0.0	actin filament-based process
GO:0050807	16515	196	3	1	2362	2	3	false	0.15910751231649517	0.5523101433885305	1.4384110403117421E-292	regulation of synapse organization
GO:0065009	16515	3314	3	2	13061	3	2	false	0.16044841450059025	0.5523101433885305	0.0	regulation of molecular function
GO:0010975	16515	467	3	2	1149	2	3	false	0.16498363976551705	0.5523101433885305	0.0	regulation of neuron projection development
GO:0046165	16515	126	3	1	762	1	3	false	0.16535433070859235	0.5523101433885305	1.014025778878147E-147	alcohol biosynthetic process
GO:0097062	16515	19	3	1	114	1	2	false	0.1666666666666703	0.5523101433885305	4.940286064001801E-22	dendritic spine maintenance
GO:0010770	16515	146	3	1	1658	2	4	false	0.16841007153917203	0.5523101433885305	7.382113359938497E-214	positive regulation of cell morphogenesis involved in differentiation
GO:0010628	16515	801	3	1	4743	1	3	false	0.168880455407603	0.5523101433885305	0.0	positive regulation of gene expression
GO:0048588	16515	200	3	1	2255	2	3	false	0.16955321606119103	0.5523101433885305	1.6537138968796187E-292	developmental cell growth
GO:0006066	16515	320	3	1	1883	1	2	false	0.1699415825810863	0.5523101433885305	0.0	alcohol metabolic process
GO:0006412	16515	624	3	1	6770	2	5	false	0.175859493261986	0.5568767908306819	0.0	translation
GO:0040007	16515	873	3	1	13878	3	1	false	0.177105580222954	0.5568767908306819	0.0	growth
GO:0048869	16515	3513	3	2	13027	3	2	false	0.17892380346845546	0.5568767908306819	0.0	cellular developmental process
GO:0034330	16515	618	3	1	6509	2	1	false	0.1808894837383926	0.5568767908306819	0.0	cell junction organization
GO:0120035	16515	617	3	2	1447	2	2	false	0.18164734400628985	0.5568767908306819	0.0	regulation of plasma membrane bounded cell projection organization
GO:0006414	16515	624	3	1	3359	1	2	false	0.18576957427785606	0.5568767908306819	0.0	translational elongation
GO:0051239	16515	2782	3	2	10089	3	2	false	0.1861475967982022	0.5568767908306819	0.0	regulation of multicellular organismal process
GO:0044309	16515	195	3	1	1047	1	1	false	0.1862464183380207	0.5568767908306819	8.065948461731084E-218	neuron spine
GO:0040008	16515	601	3	1	8954	3	2	false	0.18816886591355692	0.5570543654272625	0.0	regulation of growth
GO:0048639	16515	157	3	1	1570	2	4	false	0.19005736137697124	0.5571289318795529	6.59264865187081E-221	positive regulation of developmental growth
GO:0043603	16515	982	3	1	5039	1	1	false	0.19487993649594967	0.5595408559944451	0.0	cellular amide metabolic process
GO:0043604	16515	761	3	1	3900	1	2	false	0.19512820512794776	0.5595408559944451	0.0	amide biosynthetic process
GO:0045664	16515	602	3	2	1345	2	2	false	0.2001471499381174	0.5595408559944451	0.0	regulation of neuron differentiation
GO:0009653	16515	2361	3	2	5265	2	2	false	0.20104521168423425	0.5595408559944451	0.0	anatomical structure morphogenesis
GO:0044283	16515	568	3	1	5316	2	2	false	0.20229612656970722	0.5595408559944451	0.0	small molecule biosynthetic process
GO:0048589	16515	579	3	1	5407	2	2	false	0.2027176511228631	0.5595408559944451	0.0	developmental growth
GO:0048638	16515	284	3	1	2635	2	3	false	0.20397977693442984	0.5595408559944451	0.0	regulation of developmental growth
GO:0097484	16515	32	3	1	155	1	1	false	0.20645161290322367	0.5606703910614221	6.6735683179750925E-34	dendrite extension
GO:0099177	16515	387	3	1	3496	2	3	false	0.20917001404337596	0.5606703910614221	0.0	regulation of trans-synaptic signaling
GO:0019637	16515	1008	3	1	9042	2	2	false	0.2105427409589707	0.5606703910614221	0.0	organophosphate metabolic process
GO:0050767	16515	737	3	2	1592	2	4	false	0.21415689383465034	0.5606703910614221	0.0	regulation of neurogenesis
GO:0031328	16515	1186	3	1	5530	1	4	false	0.21446654611146163	0.5606703910614221	0.0	positive regulation of cellular biosynthetic process
GO:0043197	16515	193	3	1	895	1	3	false	0.21564245810054697	0.5606703910614221	7.061890989770185E-202	dendritic spine
GO:0010608	16515	577	3	1	2644	1	1	false	0.21822995461416633	0.5625065209451356	0.0	posttranscriptional regulation of gene expression
GO:0061003	16515	21	3	1	94	1	4	false	0.2234042553191538	0.568171048486082	2.10032663925453E-21	positive regulation of dendritic spine morphogenesis
GO:0006396	16515	873	3	1	3891	1	2	false	0.22436391673078562	0.568171048486082	0.0	RNA processing
GO:0005085	16515	212	3	1	1760	2	2	false	0.2264600237740144	0.568171048486082	2.4038542226050965E-280	guanyl-nucleotide exchange factor activity
GO:0007399	16515	1971	3	2	4127	2	1	false	0.22802851444257471	0.568171048486082	0.0	nervous system development
GO:0006900	16515	613	3	1	2654	1	3	false	0.23097211755843658	0.5687147333935122	0.0	vesicle budding from membrane
GO:0006518	16515	763	3	1	6170	2	2	false	0.23205082767226917	0.5687147333935122	0.0	peptide metabolic process
GO:0010557	16515	1109	3	1	4648	1	4	false	0.23859724612644276	0.5756385903392764	0.0	positive regulation of macromolecule biosynthetic process
GO:0090407	16515	624	3	1	4895	2	2	false	0.2387263719132785	0.5756385903392764	0.0	organophosphate biosynthetic process
GO:0006897	16515	537	3	1	2131	1	3	false	0.25199436884102927	0.5927788516660927	0.0	endocytosis
GO:0003723	16515	623	3	1	2455	1	1	false	0.2537678207737757	0.5927788516660927	0.0	RNA binding
GO:0048814	16515	93	3	1	365	1	3	false	0.2547945205479605	0.5927788516660927	2.2628359383821382E-89	regulation of dendrite morphogenesis
GO:0050794	16515	8239	3	3	12995	3	2	false	0.2548219130141133	0.5927788516660927	0.0	regulation of cellular process
GO:0009058	16515	4757	3	2	9406	2	1	false	0.2557473975415584	0.5927788516660927	0.0	biosynthetic process
GO:0005515	16515	5904	3	3	9221	3	1	false	0.26243731096287665	0.6030137317605112	0.0	protein binding
GO:0050789	16515	8917	3	3	13878	3	2	false	0.26523046784051957	0.6030137317605112	0.0	regulation of biological process
GO:0048666	16515	1027	3	2	1990	2	2	false	0.2662134200414297	0.6030137317605112	0.0	neuron development
GO:1901576	16515	4681	3	2	9027	2	2	false	0.2688720896889488	0.604456803135306	0.0	organic substance biosynthetic process
GO:0061001	16515	47	3	1	173	1	4	false	0.27167630057803743	0.6062030886032328	1.6613506220743275E-43	regulation of dendritic spine morphogenesis
GO:0010324	16515	545	3	1	1951	1	1	false	0.27934392619166115	0.6186950661578273	0.0	membrane invagination
GO:0046173	16515	51	3	1	179	1	2	false	0.2849162011173084	0.6243134785332943	5.359277219903005E-46	polyol biosynthetic process
GO:0001558	16515	377	3	1	2432	2	3	false	0.2860566774550546	0.6243134785332943	0.0	regulation of cell growth
GO:0019899	16515	2163	3	2	5904	3	1	false	0.30428447862233093	0.6483245113096593	0.0	enzyme binding
GO:0030054	16515	1821	3	1	10934	2	1	false	0.30536499724871	0.6483245113096593	0.0	cell junction
GO:0023052	16515	5095	3	2	13878	3	1	false	0.3053701129467339	0.6483245113096593	0.0	signaling
GO:0023051	16515	3308	3	2	9004	3	2	false	0.3057316257346554	0.6483245113096593	0.0	regulation of signaling
GO:0004672	16515	1176	3	1	3759	1	4	false	0.3128491620111756	0.6587457707136726	0.0	protein kinase activity
GO:0009967	16515	1541	3	1	4877	1	5	false	0.31597293418101735	0.660455574248548	0.0	positive regulation of signal transduction
GO:0042995	16515	1906	3	1	10934	2	1	false	0.3182634551571402	0.660455574248548	0.0	cell projection
GO:0099536	16515	688	3	1	2147	1	2	false	0.3204471355378102	0.660455574248548	0.0	synaptic signaling
GO:0032502	16515	5265	3	2	13878	3	1	false	0.3225639365339957	0.660455574248548	0.0	developmental process
GO:0019751	16515	104	3	1	320	1	1	false	0.3249999999999902	0.660455574248548	4.87691750205669E-87	polyol metabolic process
GO:1900006	16515	73	3	1	407	2	3	false	0.3269144648454351	0.660455574248548	1.3718503679614936E-82	positive regulation of dendrite development
GO:0065007	16515	9584	3	3	13878	3	1	false	0.32931968937529044	0.6608495780081332	0.0	biological regulation
GO:0010646	16515	3269	3	2	8383	3	2	false	0.3375802581993394	0.6704385461751113	0.0	regulation of cell communication
GO:0060999	16515	43	3	1	127	1	3	false	0.3385826771653572	0.6704385461751113	6.646308855237307E-35	positive regulation of dendritic spine development
GO:0098772	16515	1567	3	1	11969	3	2	false	0.3436121302143337	0.6739392615771937	0.0	molecular function regulator
GO:0019538	16515	5250	3	2	8935	2	3	false	0.34521954132159616	0.6739392615771937	0.0	protein metabolic process
GO:0044281	16515	1811	3	1	9406	2	1	false	0.34801951495834704	0.6739392615771937	0.0	small molecule metabolic process
GO:0007154	16515	5113	3	2	12841	3	1	false	0.34936650683767567	0.6739392615771937	0.0	cell communication
GO:0044419	16515	1871	3	1	13878	3	1	false	0.3523978954526857	0.6754292996176476	0.0	interspecies interaction between organisms
GO:0031175	16515	915	3	2	1533	2	2	false	0.356095405006469	0.6781689560314282	0.0	neuron projection development
GO:0043043	16515	640	3	1	1774	1	3	false	0.36076662908686585	0.6827165955504614	0.0	peptide biosynthetic process
GO:0032990	16515	638	3	2	1057	2	1	false	0.3641004415011243	0.6846920252128061	2.1711294386699665E-307	cell part morphogenesis
GO:0005509	16515	635	3	1	1729	1	1	false	0.36726431463263315	0.6863251879697332	0.0	calcium ion binding
GO:0017048	16515	135	3	1	364	1	1	false	0.37087912087913316	0.6887755102041044	1.3195660044654082E-103	Rho GTPase binding
GO:0098590	16515	2390	3	1	6329	1	2	false	0.37762679728146903	0.6901392247957553	0.0	plasma membrane region
GO:0048813	16515	144	3	1	680	2	3	false	0.37893095382504677	0.6901392247957553	9.06421590147617E-152	dendrite morphogenesis
GO:0099175	16515	95	3	1	250	1	2	false	0.38000000000002204	0.6901392247957553	1.530279701804826E-71	regulation of postsynapse organization
GO:1901566	16515	1676	3	1	7864	2	2	false	0.38084606050601877	0.6901392247957553	0.0	organonitrogen compound biosynthetic process
GO:0009891	16515	1233	3	1	5739	2	3	false	0.3835622678178662	0.6908742052863975	0.0	positive regulation of biosynthetic process
GO:0010769	16515	286	3	1	1297	2	3	false	0.39252620006277433	0.7027864300525122	2.595779349600827E-296	regulation of cell morphogenesis involved in differentiation
GO:0032501	16515	6028	3	2	13878	3	1	false	0.40209355318075224	0.7140531271568187	0.0	multicellular organismal process
GO:0044093	16515	1894	3	1	11969	3	2	false	0.4035952457842888	0.7140531271568187	0.0	positive regulation of molecular function
GO:0003729	16515	253	3	1	623	1	1	false	0.4060995184590626	0.7142573883485867	5.568862532860065E-182	mRNA binding
GO:0008092	16515	957	3	1	5904	3	1	false	0.41177431909499324	0.7156784772463574	0.0	cytoskeletal protein binding
GO:1990138	16515	155	3	1	663	2	3	false	0.4131864226055258	0.7156784772463574	7.134946915597236E-156	neuron projection extension
GO:0030036	16515	629	3	1	1519	1	2	false	0.41408821593183887	0.7156784772463574	0.0	actin cytoskeleton organization
GO:0048812	16515	604	3	2	927	2	2	false	0.42429071693679776	0.7290972664603593	1.979770327319711E-259	neuron projection morphogenesis
GO:0060998	16515	75	3	1	173	1	2	false	0.4335260115606976	0.7383738006412435	6.333263082873936E-51	regulation of dendritic spine development
GO:0005856	16515	1977	3	1	4526	1	1	false	0.43680954485362317	0.7383738006412435	0.0	cytoskeleton
GO:0031326	16515	2783	3	1	6367	1	3	false	0.4370975341588632	0.7383738006412435	0.0	regulation of cellular biosynthetic process
GO:0044267	16515	4687	3	2	7022	2	2	false	0.4454894664174202	0.7465126640834343	0.0	cellular protein metabolic process
GO:0016740	16515	2841	3	1	6357	1	1	false	0.4469089193007851	0.7465126640834343	0.0	transferase activity
GO:0016192	16515	2128	3	1	4702	1	1	false	0.45257337303454787	0.7466025539991739	0.0	vesicle-mediated transport
GO:0006468	16515	1849	3	1	4070	1	2	false	0.45429975429954694	0.7466025539991739	0.0	protein phosphorylation
GO:0005488	16515	9221	3	3	11969	3	1	false	0.4572229480303556	0.7466025539991739	0.0	binding
GO:0048365	16515	62	3	1	135	1	1	false	0.4592592592592633	0.7466025539991739	5.228613308806406E-40	Rac GTPase binding
GO:0051247	16515	1579	3	1	5964	2	4	false	0.45944772553795316	0.7466025539991739	0.0	positive regulation of protein metabolic process
GO:0032270	16515	1481	3	1	5504	2	4	false	0.46578735858869524	0.7492405472367699	0.0	positive regulation of cellular protein metabolic process
GO:1901564	16515	6170	3	2	9003	2	2	false	0.4696492958551283	0.7492405472367699	0.0	organonitrogen compound metabolic process
GO:0071840	16515	6683	3	2	13878	3	1	false	0.47234086918273366	0.7492405472367699	0.0	cellular component organization or biogenesis
GO:0007275	16515	4343	3	2	6284	2	2	false	0.4776133004376587	0.7492405472367699	0.0	multicellular organism development
GO:0140096	16515	3053	3	1	6357	1	1	false	0.4802579833254222	0.7492405472367699	0.0	catalytic activity, acting on a protein
GO:0044403	16515	901	3	1	1871	1	1	false	0.48156066274726167	0.7492405472367699	0.0	symbiotic process
GO:0010468	16515	2644	3	1	5456	1	2	false	0.48460410557359895	0.7492405472367699	0.0	regulation of gene expression
GO:0097061	16515	81	3	1	167	1	2	false	0.48502994011974154	0.7492405472367699	9.340647942298825E-50	dendritic spine organization
GO:0010556	16515	2677	3	1	5514	1	3	false	0.48549147624212136	0.7492405472367699	0.0	regulation of macromolecule biosynthetic process
GO:0050773	16515	150	3	1	529	2	2	false	0.4870897061350786	0.7492405472367699	2.660079483407983E-136	regulation of dendrite development
GO:0043228	16515	4536	3	1	9283	1	1	false	0.48863513950224124	0.7492405472367699	0.0	non-membrane-bounded organelle
GO:0097447	16515	581	3	1	1166	1	3	false	0.49828473413403224	0.7571937746186251	0.0	dendritic tree
GO:0043232	16515	4526	3	1	9010	1	2	false	0.5023307436177219	0.7571937746186251	0.0	intracellular non-membrane-bounded organelle
GO:0051173	16515	2492	3	1	8444	2	3	false	0.5031699462235064	0.7571937746186251	0.0	positive regulation of nitrogen compound metabolic process
GO:0007010	16515	1441	3	1	4814	2	1	false	0.5091125156028807	0.7571937746186251	0.0	cytoskeleton organization
GO:0016043	16515	6509	3	2	12854	3	2	false	0.5095692309747943	0.7571937746186251	0.0	cellular component organization
GO:0061024	16515	1951	3	1	6509	2	1	false	0.5096665361329968	0.7571937746186251	0.0	membrane organization
GO:0016050	16515	1460	3	1	4814	2	1	false	0.5146280616695884	0.7571937746186251	0.0	vesicle organization
GO:0005070	16515	52	3	1	101	1	1	false	0.5148514851485059	0.7571937746186251	5.205089863920637E-30	SH3/SH2 adaptor activity
GO:0044260	16515	6589	3	2	9167	2	2	false	0.516613812783276	0.7571937746186251	0.0	cellular macromolecule metabolic process
GO:0005575	16515	11845	3	3	14589	3	1	false	0.5351899274240102	0.7805940892672149	0.0	cellular_component
GO:0006996	16515	4814	3	2	6509	2	1	false	0.5469657491843531	0.7862125036999703	0.0	organelle organization
GO:0007267	16515	1687	3	1	5153	2	2	false	0.5476279119758475	0.7862125036999703	0.0	cell-cell signaling
GO:0043005	16515	1047	3	1	1906	1	1	false	0.54931794333664	0.7862125036999703	0.0	neuron projection
GO:0003674	16515	11969	3	3	14589	3	1	false	0.5521759367843886	0.7862125036999703	0.0	molecular_function
GO:0010604	16515	2560	3	1	7739	2	3	false	0.5521893838695444	0.7862125036999703	0.0	positive regulation of macromolecule metabolic process
GO:0030425	16515	581	3	1	1047	1	2	false	0.5549188156636807	0.7863541511063532	1.4979502321803E-311	dendrite
GO:0000904	16515	692	3	1	2048	2	2	false	0.5617204674521212	0.7913909085066347	0.0	cell morphogenesis involved in differentiation
GO:0006793	16515	3009	3	1	8863	2	1	false	0.563766767598372	0.7913909085066347	0.0	phosphorus metabolic process
GO:0048584	16515	2094	3	1	8465	3	3	false	0.5737235618359136	0.7958381161843302	0.0	positive regulation of response to stimulus
GO:0016772	16515	1632	3	1	2841	1	1	false	0.5744456177411846	0.7958381161843302	0.0	transferase activity, transferring phosphorus-containing groups
GO:0050804	16515	387	3	1	673	1	2	false	0.5750371471025532	0.7958381161843302	1.6518777353779856E-198	modulation of chemical synaptic transmission
GO:0023056	16515	1745	3	1	6990	3	3	false	0.577581509070233	0.7958381161843302	0.0	positive regulation of signaling
GO:0016301	16515	1426	3	1	2396	1	2	false	0.5951585976633993	0.8128645485283754	0.0	kinase activity
GO:0010647	16515	1736	3	1	6661	3	3	false	0.5958603722064426	0.8128645485283754	0.0	positive regulation of cell communication
GO:0015630	16515	1194	3	1	1977	1	1	false	0.6039453717746771	0.8128645485283754	0.0	microtubule cytoskeleton
GO:0051246	16515	2575	3	1	6895	2	4	false	0.6074803514880215	0.8128645485283754	0.0	regulation of protein metabolic process
GO:0032268	16515	2427	3	1	6488	2	3	false	0.6082542586839568	0.8128645485283754	0.0	regulation of cellular protein metabolic process
GO:0050808	16515	377	3	1	618	1	1	false	0.6100323624595061	0.8128645485283754	9.974271446309599E-179	synapse organization
GO:0031325	16515	2641	3	1	9799	3	4	false	0.6102548295311656	0.8128645485283754	0.0	positive regulation of cellular metabolic process
GO:0009893	16515	2828	3	1	10458	3	3	false	0.611687369293928	0.8128645485283754	0.0	positive regulation of metabolic process
GO:0043169	16515	1836	3	1	2941	1	1	false	0.6242774566465132	0.8259245997225994	0.0	cation binding
GO:2000112	16515	2359	3	1	3737	1	3	false	0.6312550173929603	0.8314768731299345	0.0	regulation of cellular macromolecule biosynthetic process
GO:0044271	16515	3707	3	1	5830	1	2	false	0.6358490566033003	0.8338546838788894	0.0	cellular nitrogen compound biosynthetic process
GO:0045202	16515	1222	3	1	1821	1	1	false	0.6710598572206609	0.876187324493352	0.0	synapse
GO:0009889	16515	2875	3	1	6647	2	2	false	0.6780101359163686	0.8802057249262486	0.0	regulation of biosynthetic process
GO:0009059	16515	3643	3	1	8388	2	2	false	0.6800251587222857	0.8802057249262486	0.0	macromolecule biosynthetic process
GO:0043167	16515	2941	3	1	9221	3	1	false	0.6841516008178558	0.8817298648471502	0.0	ion binding
GO:0034645	16515	3359	3	1	7536	2	3	false	0.6928144244073409	0.8877078609221539	0.0	cellular macromolecule biosynthetic process
GO:0004674	16515	817	3	1	1176	1	1	false	0.6947278911564683	0.8877078609221539	2.3066182299E-313	protein serine/threonine kinase activity
GO:0043170	16515	7606	3	2	8995	2	1	false	0.7149925038066675	0.8945099633924474	0.0	macromolecule metabolic process
GO:0048667	16515	545	3	1	1154	2	2	false	0.7217175900110905	0.8945099633924474	0.0	cell morphogenesis involved in neuron differentiation
GO:1901363	16515	3236	3	1	9221	3	1	false	0.7266104032693013	0.8945099633924474	0.0	heterocyclic compound binding
GO:0090304	16515	3833	3	1	8019	2	2	false	0.727536443673468	0.8945099633924474	0.0	nucleic acid metabolic process
GO:0010467	16515	3646	3	1	7606	2	1	false	0.7289651427426351	0.8945099633924474	0.0	gene expression
GO:0048731	16515	4127	3	2	4812	2	2	false	0.7355339393502514	0.8945099633924474	0.0	system development
GO:0097159	16515	3307	3	1	9221	3	1	false	0.7362266794760215	0.8945099633924474	0.0	organic cyclic compound binding
GO:0007165	16515	4610	3	1	12851	3	5	false	0.736323000312838	0.8945099633924474	0.0	signal transduction
GO:0016310	16515	2217	3	1	2991	1	1	false	0.7412236710138105	0.8945099633924474	0.0	phosphorylation
GO:0003676	16515	2455	3	1	3307	1	2	false	0.7423646809805463	0.8945099633924474	0.0	nucleic acid binding
GO:0006139	16515	4384	3	1	8848	2	5	false	0.7454870225968521	0.8945099633924474	0.0	nucleobase-containing compound metabolic process
GO:0065008	16515	3583	3	1	9584	3	1	false	0.7545577749466303	0.8945099633924474	0.0	regulation of biological quality
GO:0008152	16515	9406	3	2	13878	3	1	false	0.7554272586716739	0.8945099633924474	0.0	metabolic process
GO:0044237	16515	8863	3	2	13059	3	2	false	0.7566404482605247	0.8945099633924474	0.0	cellular metabolic process
GO:0005813	16515	560	3	1	738	1	2	false	0.7588075880755463	0.8945099633924474	2.5063700121632144E-176	centrosome
GO:0046483	16515	4528	3	1	8863	2	1	false	0.7607976104526049	0.8945099633924474	0.0	heterocycle metabolic process
GO:0051171	16515	4412	3	1	8635	2	2	false	0.7608530071714643	0.8945099633924474	0.0	regulation of nitrogen compound metabolic process
GO:0048583	16515	3777	3	1	9953	3	2	false	0.761120007490927	0.8945099633924474	0.0	regulation of response to stimulus
GO:0071944	16515	5612	3	1	10934	2	1	false	0.7631083725987806	0.8945099633924474	0.0	cell periphery
GO:0080090	16515	4581	3	1	8908	2	2	false	0.7640816350638184	0.8945099633924474	0.0	regulation of primary metabolic process
GO:0006725	16515	4570	3	1	8863	2	1	false	0.7654107500091167	0.8945099633924474	0.0	cellular aromatic compound metabolic process
GO:0044249	16515	4600	3	1	8896	2	2	false	0.7668224610890515	0.8945099633924474	0.0	cellular biosynthetic process
GO:0043412	16515	3949	3	1	7606	2	1	false	0.768859734420933	0.8945099633924474	0.0	macromolecule modification
GO:0032991	16515	4639	3	1	11845	3	1	false	0.774883797500698	0.8977328431368746	0.0	protein-containing complex
GO:1901360	16515	4777	3	1	8995	2	1	false	0.7801349871535947	0.8977328431368746	0.0	organic cyclic compound metabolic process
GO:0016773	16515	1274	3	1	1632	1	1	false	0.78063725490163	0.8977328431368746	0.0	phosphotransferase activity, alcohol group as acceptor
GO:0006807	16515	8339	3	2	9406	2	1	false	0.7859810771650153	0.8995086508524126	0.0	nitrogen compound metabolic process
GO:0009966	16515	2880	3	1	5336	2	4	false	0.7881982157970973	0.8995086508524126	0.0	regulation of signal transduction
GO:0009987	16515	12841	3	3	13878	3	1	false	0.7921516040267216	0.900583002296539	0.0	cellular process
GO:0120025	16515	1906	3	1	2390	1	2	false	0.797489539750139	0.9007551687022608	0.0	plasma membrane bounded cell projection
GO:0034641	16515	5039	3	1	9147	2	2	false	0.798328159552171	0.9007551687022608	0.0	cellular nitrogen compound metabolic process
GO:0031323	16515	4758	3	1	11275	3	3	false	0.8069325197174639	0.9051320164751497	0.0	regulation of cellular metabolic process
GO:0051179	16515	5875	3	1	13878	3	1	false	0.808261700330652	0.9051320164751497	0.0	localization
GO:0019222	16515	5105	3	1	11880	3	2	false	0.8145632003143042	0.9066253262657451	0.0	regulation of metabolic process
GO:0051234	16515	4792	3	1	5875	1	1	false	0.8156595744665065	0.9066253262657451	0.0	establishment of localization
GO:0016020	16515	6329	3	1	10934	2	1	false	0.8226437359952804	0.9066782944365464	0.0	membrane
GO:0060255	16515	4602	3	1	7947	2	2	false	0.8228624567333991	0.9066782944365464	0.0	regulation of macromolecule metabolic process
GO:0000902	16515	960	3	2	1057	2	1	false	0.8248043347382629	0.9066782944365464	4.187268842637695E-140	cell morphogenesis
GO:0048856	16515	4812	3	2	5265	2	1	false	0.8353081512711203	0.9148613085350366	0.0	anatomical structure development
GO:0051716	16515	5952	3	1	13037	3	2	false	0.8395267692835545	0.9161259270649008	0.0	cellular response to stimulus
GO:0043229	16515	9004	3	1	10673	1	2	false	0.8436240981907518	0.9172494740328537	0.0	intracellular organelle
GO:0044238	16515	8708	3	2	9406	2	1	false	0.8570836107254336	0.9258185818501377	0.0	primary metabolic process
GO:0016070	16515	3298	3	1	3833	1	1	false	0.8604226454472057	0.9258185818501377	0.0	RNA metabolic process
GO:0008150	16515	13878	3	3	14589	3	1	false	0.8607945342954457	0.9258185818501377	0.0	biological_process
GO:0005886	16515	5537	3	1	6400	1	2	false	0.8651562500031486	0.9271746191790015	0.0	plasma membrane
GO:0050896	16515	7281	3	1	13878	3	1	false	0.8926121448533996	0.9515366959127608	0.0	response to stimulus
GO:0003824	16515	6357	3	1	11969	3	1	false	0.8969480880533758	0.9515366959127608	0.0	catalytic activity
GO:0030154	16515	3328	3	2	3513	2	1	false	0.8974359473157141	0.9515366959127608	6.4067112836E-314	cell differentiation
GO:0048699	16515	1380	3	2	1450	2	1	false	0.9057471264368073	0.9549880052211951	3.2946673344839256E-121	generation of neurons
GO:0036211	16515	3764	3	1	5415	2	2	false	0.9070789079692957	0.9549880052211951	0.0	protein modification process
GO:0071704	16515	8995	3	2	9406	2	1	false	0.9145138279251911	0.9594373142092356	0.0	organic substance metabolic process
GO:0031267	16515	384	3	1	515	2	1	false	0.9356654452038919	0.9781956927131598	3.6248893433568825E-126	small GTPase binding
GO:0046872	16515	1729	3	1	1836	1	1	false	0.9417211328980686	0.9810962325314373	1.6689959932889248E-176	metal ion binding
GO:0017016	16515	364	3	1	384	1	1	false	0.9479166666667154	0.9841218171296803	8.281671582729904E-34	Ras GTPase binding
GO:0016032	16515	865	3	1	901	1	1	false	0.9600443951157176	0.9910852378775495	3.222404924236653E-65	viral process
GO:0006464	16515	3764	3	1	4687	2	2	false	0.9612532407508005	0.9910852378775495	0.0	cellular protein modification process
GO:0120036	16515	1437	3	2	1456	2	1	false	0.9740625354040751	0.9973535768514932	1.0870553178834464E-43	plasma membrane bounded cell projection organization
GO:0043226	16515	9283	3	1	10934	2	1	false	0.9772116647640889	0.9973535768514932	0.0	organelle
GO:0006810	16515	4702	3	1	4792	1	1	false	0.9812186978288634	0.9973535768514932	1.9528703698435357E-193	transport
GO:0110165	16515	10934	3	2	11845	3	1	false	0.9831796041702436	0.9973535768514932	0.0	cellular anatomical entity
GO:0099537	16515	678	3	1	688	1	1	false	0.9854651162789891	0.9973535768514932	1.6308581617624151E-22	trans-synaptic signaling
GO:0098916	16515	673	3	1	678	1	1	false	0.9926253687314729	0.9973535768514932	8.500657496417303E-13	anterograde trans-synaptic signaling
GO:0120039	16515	616	3	2	618	2	1	false	0.9935327532215972	0.9973535768514932	5.24513120695616E-6	plasma membrane bounded cell projection morphogenesis
GO:0006796	16515	2991	3	1	3009	1	1	false	0.9940179461596822	0.9973535768514932	1.6476590431454356E-47	phosphate-containing compound metabolic process
GO:0005622	16515	10525	3	1	11845	3	1	false	0.9986188560740351	0.9986188560740351	0.0	intracellular
GO:0000000	16515	14589	3	3	0	0	0	true	1.0	1.0	1.0	Gene Ontology
GO:0007268	16515	673	3	1	673	1	1	true	1.0	1.0	1.0	chemical synaptic transmission
GO:0008440	16515	4	3	1	4	1	1	true	1.0	1.0	1.0	inositol-1,4,5-trisphosphate 3-kinase activity
