## Supplementary File S3 for "PIGNON: A protein-protein interaction-guided functional enrichment analysis for quantitative proteomics": table-mcl2_cluster1035-Parent-Child-Union-Benjamini-Hochberg.txt

ID	Pop.total	Pop.term	Study.total	Study.term	Pop.family	Study.family	nparents	is.trivial	p	p.adjusted	p.min	name
GO:0036038	16515	13	3	2	4639	2	2	false	7.250525453915207E-6	0.0025521849597781527	1.3742705977342754E-38	MKS complex
GO:0035869	16515	88	3	2	10934	3	2	false	1.9112658170488252E-4	0.033638278380059325	1.0190585374674722E-221	ciliary transition zone
GO:0022406	16515	171	3	2	12841	3	1	false	5.242935466865308E-4	0.06151710947788628	0.0	membrane docking
GO:0097108	16515	4	3	1	5904	2	1	false	0.0013546692302415697	0.11921089226125814	1.977275976822625E-14	hedgehog family protein binding
GO:0061009	16515	3	3	1	1007	1	2	false	0.0029791459781528737	0.18031813744477546	5.8932889788681225E-9	common bile duct development
GO:0006903	16515	418	3	2	12903	3	3	false	0.0030736046155359457	0.18031813744477546	0.0	vesicle targeting
GO:0048736	16515	169	3	2	4812	3	2	false	0.0035940641578710185	0.18073008336722834	4.1091173E-317	appendage development
GO:0006928	16515	2076	3	3	12841	3	1	false	0.00422045363643307	0.18569996000305508	0.0	movement of cell or subcellular component
GO:0008158	16515	3	3	1	597	1	2	false	0.005025125628141025	0.19653824678951567	2.834090366104679E-8	hedgehog receptor activity
GO:0007224	16515	128	3	2	2604	3	1	false	0.006962548459047923	0.24008574490879286	5.78606326777E-221	smoothened signaling pathway
GO:1901620	16515	7	3	1	933	1	4	false	0.007502679528399776	0.24008574490879286	8.376390709868194E-18	regulation of smoothened signaling pathway involved in dorsal/ventral neural tube patterning
GO:0099111	16515	440	3	2	4764	2	2	false	0.00851265166187587	0.24153055918121757	0.0	microtubule-based transport
GO:0035107	16515	142	3	2	2370	3	2	false	0.010276645379703115	0.24153055918121757	1.2259528040759963E-232	appendage morphogenesis
GO:0030030	16515	1456	3	3	6509	3	1	false	0.011174964502982573	0.24153055918121757	0.0	cell projection organization
GO:0036064	16515	125	3	2	1130	2	2	false	0.012149525384680079	0.24153055918121757	5.42481356598006E-170	ciliary basal body
GO:0042733	16515	60	3	2	533	2	2	false	0.012484306450935153	0.24153055918121757	6.540884803178607E-81	embryonic digit morphogenesis
GO:0044782	16515	353	3	2	5329	3	2	false	0.012552194685509716	0.24153055918121757	0.0	cilium organization
GO:0005929	16515	647	3	2	9587	3	3	false	0.01303179179554577	0.24153055918121757	0.0	cilium
GO:0005815	16515	738	3	2	10934	3	2	false	0.013037160864895266	0.24153055918121757	0.0	microtubule organizing center
GO:0007017	16515	896	3	2	12841	3	1	false	0.013913778349070191	0.24488249894363534	0.0	microtubule-based process
GO:0035082	16515	338	3	2	2681	2	3	false	0.015853128983908765	0.2561284037400107	0.0	axoneme assembly
GO:1905349	16515	338	3	2	2668	2	2	false	0.01600802523375067	0.2561284037400107	0.0	ciliary transition zone assembly
GO:0005814	16515	610	3	2	4526	2	2	false	0.01813902730201967	0.2653380804870865	0.0	centriole
GO:0030990	16515	647	3	2	4639	2	1	false	0.01942592384466655	0.2653380804870865	0.0	intraciliary transport particle
GO:0070925	16515	771	3	2	5515	2	2	false	0.019522382817781306	0.2653380804870865	0.0	organelle assembly
GO:0048869	16515	3513	3	3	13027	3	2	false	0.019598835490523433	0.2653380804870865	0.0	cellular developmental process
GO:0051656	16515	691	3	2	4820	2	2	false	0.02052689087708688	0.26760983661979937	0.0	establishment of organelle localization
GO:0051649	16515	801	3	2	5310	2	3	false	0.022730828046954473	0.28575898116171333	0.0	establishment of localization in cell
GO:0007423	16515	491	3	2	3125	2	1	false	0.024644302176663736	0.2991308402132978	0.0	sensory organ development
GO:0014823	16515	68	3	1	7281	3	1	false	0.027761049571697238	0.32572964830791423	7.975666247536894E-167	response to activity
GO:1990403	16515	12	3	1	399	1	1	false	0.03007518796992439	0.3414989085617221	3.4769678697950647E-23	embryonic brain development
GO:0099118	16515	358	3	2	1952	2	2	false	0.033559397870795406	0.36915337657874947	0.0	microtubule-based protein transport
GO:0140056	16515	162	3	2	814	2	2	false	0.03941177003908263	0.3867444608633053	1.0926792086233679E-175	organelle localization by membrane tethering
GO:0005623	16515	1465	3	2	11845	3	1	false	0.04208633156610349	0.3867444608633053	0.0	cell
GO:1901681	16515	213	3	1	9221	2	1	false	0.045667756872352167	0.3867444608633053	0.0	sulfur compound binding
GO:0007165	16515	4610	3	3	12851	3	5	false	0.04614352026618634	0.3867444608633053	0.0	signal transduction
GO:0031503	16515	549	3	2	2531	2	1	false	0.046982945077785394	0.3867444608633053	0.0	protein-containing complex localization
GO:0035113	16515	122	3	2	547	2	2	false	0.0494271115843462	0.3867444608633053	2.0413308639777484E-125	embryonic appendage morphogenesis
GO:0023052	16515	5095	3	3	13878	3	1	false	0.04946409214546519	0.3867444608633053	0.0	signaling
GO:0007162	16515	242	3	1	4783	1	3	false	0.05059586033857841	0.3867444608633053	0.0	negative regulation of cell adhesion
GO:0009888	16515	1798	3	3	4812	3	1	false	0.052112036438049666	0.3867444608633053	0.0	tissue development
GO:2000050	16515	21	3	1	398	1	2	false	0.052763819095474555	0.3867444608633053	2.2079466635592083E-35	regulation of non-canonical Wnt signaling pathway
GO:0060122	16515	25	3	1	924	2	2	false	0.053409032282310316	0.3867444608633053	1.552795045484939E-49	inner ear receptor cell stereocilium organization
GO:0032502	16515	5265	3	3	13878	3	1	false	0.05458343508386655	0.3867444608633053	0.0	developmental process
GO:0097711	16515	95	3	2	402	2	2	false	0.05539633503305848	0.3867444608633053	7.347966191691886E-95	ciliary basal body-plasma membrane docking
GO:1990523	16515	3	3	1	53	1	1	false	0.05660377358490512	0.3867444608633053	4.268761205498136E-5	bone regeneration
GO:0031594	16515	72	3	1	1222	1	1	false	0.05891980360067824	0.3867444608633053	2.7830213509880113E-118	neuromuscular junction
GO:0008593	16515	88	3	1	2930	2	2	false	0.05917615652329516	0.3867444608633053	5.7159154998853845E-171	regulation of Notch signaling pathway
GO:0014812	16515	79	3	1	1315	1	1	false	0.060076045627388094	0.3867444608633053	3.9347288395067554E-129	muscle cell migration
GO:0030705	16515	465	3	2	1873	2	1	false	0.06153572357515658	0.3867444608633053	0.0	cytoskeleton-dependent intracellular transport
GO:0007154	16515	5113	3	3	12841	3	1	false	0.06310698768147596	0.3867444608633053	0.0	cell communication
GO:0098840	16515	358	3	2	1417	2	3	false	0.06369687690639586	0.3867444608633053	0.0	protein transport along microtubule
GO:1900025	16515	13	3	1	203	1	4	false	0.06403940886699716	0.3867444608633053	9.27337976620948E-21	negative regulation of substrate adhesion-dependent cell spreading
GO:0009612	16515	194	3	1	2959	1	2	false	0.0655626900981127	0.3867444608633053	3.39693344311477E-310	response to mechanical stimulus
GO:0042246	16515	53	3	1	2363	3	4	false	0.06581666562184903	0.3867444608633053	1.2373871930842335E-109	tissue regeneration
GO:0003279	16515	108	3	1	4812	3	2	false	0.0658451678104263	0.3867444608633053	9.043513057109764E-224	cardiac septum development
GO:0010771	16515	86	3	1	1267	1	4	false	0.06787687450673541	0.3867444608633053	6.722387430600724E-136	negative regulation of cell morphogenesis involved in differentiation
GO:0060119	16515	36	3	1	1039	2	2	false	0.06812909255788521	0.3867444608633053	1.732855496216778E-67	inner ear receptor cell development
GO:0032355	16515	130	3	1	1799	1	4	false	0.07226236798219099	0.3867444608633053	5.385834652084091E-202	response to estradiol
GO:0046907	16515	1873	3	2	11294	3	3	false	0.07336221319805031	0.3867444608633053	0.0	intracellular transport
GO:0051179	16515	5875	3	3	13878	3	1	false	0.0758429210645628	0.3867444608633053	0.0	localization
GO:0008589	16515	76	3	1	2916	3	2	false	0.07619459791100623	0.3867444608633053	2.397453151329779E-152	regulation of smoothened signaling pathway
GO:0014911	16515	38	3	1	489	1	3	false	0.07770961145194671	0.3867444608633053	1.46466780345674E-57	positive regulation of smooth muscle cell migration
GO:0014910	16515	61	3	1	780	1	2	false	0.07820512820513979	0.3867444608633053	2.158098423839497E-92	regulation of smooth muscle cell migration
GO:0042995	16515	1906	3	2	10934	3	1	false	0.08054119857519257	0.3867444608633053	0.0	cell projection
GO:0008217	16515	151	3	1	3645	2	2	false	0.08114795691732513	0.3867444608633053	3.075095269660697E-272	regulation of blood pressure
GO:0071774	16515	130	3	1	1598	1	2	false	0.08135168961200366	0.3867444608633053	4.883324969998011E-195	response to fibroblast growth factor
GO:0032501	16515	6028	3	3	13878	3	1	false	0.08192506598144499	0.3867444608633053	0.0	multicellular organismal process
GO:0001763	16515	178	3	1	6187	3	2	false	0.08386384174782949	0.3867444608633053	0.0	morphogenesis of a branching structure
GO:0030031	16515	584	3	2	3268	3	2	false	0.0843035927873568	0.3867444608633053	0.0	cell projection assembly
GO:0042490	16515	55	3	1	1250	2	1	false	0.0860976781425697	0.3867444608633053	1.9826134541294488E-97	mechanoreceptor differentiation
GO:0021532	16515	33	3	1	381	1	2	false	0.0866141732283474	0.3867444608633053	2.4428730174180486E-48	neural tube patterning
GO:0045995	16515	102	3	1	2297	2	2	false	0.08685810457214338	0.3867444608633053	1.3585490943527349E-180	regulation of embryonic development
GO:0051640	16515	807	3	2	2730	2	1	false	0.08730565879673775	0.3867444608633053	0.0	organelle localization
GO:0060411	16515	72	3	1	2371	3	3	false	0.08839850213211266	0.3867444608633053	1.840277135803983E-139	cardiac septum morphogenesis
GO:0031984	16515	336	3	1	10934	3	3	false	0.08939347392191183	0.3867444608633053	0.0	organelle subcompartment
GO:0007010	16515	1441	3	2	4814	2	1	false	0.08955802864257861	0.3867444608633053	0.0	cytoskeleton organization
GO:0061512	16515	353	3	2	1178	2	1	false	0.0896180759405114	0.3867444608633053	1.681023134525E-311	protein localization to cilium
GO:0040017	16515	513	3	1	5694	1	3	false	0.09009483667014209	0.3867444608633053	0.0	positive regulation of locomotion
GO:0009653	16515	2361	3	3	5265	3	2	false	0.09011317772452512	0.3867444608633053	0.0	anatomical structure morphogenesis
GO:0044344	16515	123	3	1	1351	1	3	false	0.09104367135449123	0.3867444608633053	3.1780266431100197E-178	cellular response to fibroblast growth factor stimulus
GO:0001666	16515	334	3	1	3576	1	2	false	0.09340044742725165	0.3867444608633053	0.0	response to hypoxia
GO:0061008	16515	135	3	1	4127	3	1	false	0.09498138803699309	0.3867444608633053	1.9121198919609284E-257	hepaticobiliary system development
GO:0051716	16515	5952	3	3	13037	3	2	false	0.09513422524139778	0.3867444608633053	0.0	cellular response to stimulus
GO:0031099	16515	160	3	1	4812	3	1	false	0.09649003569469893	0.3867444608633053	4.594795557535015E-304	regeneration
GO:0048193	16515	665	3	2	2128	2	1	false	0.09755524212500394	0.3867444608633053	0.0	Golgi vesicle transport
GO:0016049	16515	433	3	1	12855	3	2	false	0.09769201966864019	0.3867444608633053	0.0	cell growth
GO:0008201	16515	145	3	1	1477	1	3	false	0.09817197020990064	0.3867444608633053	3.3157691700586924E-205	heparin binding
GO:0003205	16515	163	3	1	4812	3	2	false	0.09823726123714523	0.3867444608633053	1.941581785080232E-308	cardiac chamber development
GO:0005198	16515	612	3	1	11969	2	1	false	0.0996537456612829	0.3867444608633053	0.0	structural molecule activity
GO:0048839	16515	166	3	1	4812	3	2	false	0.09998223278000222	0.3867444608633053	8.68546813444E-313	inner ear development
GO:0005794	16515	859	3	1	8452	1	3	false	0.10163274964467887	0.3888557377709453	0.0	Golgi apparatus
GO:2000095	16515	12	3	1	114	1	3	false	0.10526315789473911	0.3984153933220233	1.81059044104374E-16	regulation of Wnt signaling pathway, planar cell polarity pathway
GO:0060271	16515	338	3	2	1013	2	8	false	0.11111089434201481	0.400412087912095	2.7992624423356037E-279	cilium assembly
GO:0048598	16515	533	3	2	2563	3	2	false	0.11164136019937908	0.400412087912095	0.0	embryonic morphogenesis
GO:0071840	16515	6683	3	3	13878	3	1	false	0.11164329395775294	0.400412087912095	0.0	cellular component organization or biogenesis
GO:0034446	16515	97	3	1	866	1	2	false	0.11200923787528988	0.400412087912095	2.956497013724021E-131	substrate adhesion-dependent cell spreading
GO:0044458	16515	20	3	1	338	2	1	false	0.11500711112670449	0.400412087912095	1.1396084485411959E-32	motile cilium assembly
GO:0010812	16515	55	3	1	476	1	3	false	0.11554621848741752	0.400412087912095	1.7582376360435298E-73	negative regulation of cell-substrate adhesion
GO:0035148	16515	132	3	1	1134	1	2	false	0.11640211640213563	0.400412087912095	1.9355065208675704E-176	tube formation
GO:0010669	16515	24	3	1	206	1	1	false	0.11650485436893675	0.400412087912095	7.332358726740504E-32	epithelial structure maintenance
GO:0009790	16515	929	3	2	4343	3	1	false	0.11762741333088729	0.400412087912095	0.0	embryo development
GO:0031012	16515	448	3	1	10934	3	2	false	0.11796207322919589	0.400412087912095	0.0	extracellular matrix
GO:1900024	16515	53	3	1	448	1	3	false	0.11830357142857352	0.400412087912095	3.195248827348825E-70	regulation of substrate adhesion-dependent cell spreading
GO:0016043	16515	6509	3	3	12854	3	2	false	0.12981626285932926	0.43465045592699625	0.0	cellular component organization
GO:0007018	16515	540	3	2	2358	3	2	false	0.1331912394223343	0.43465045592699625	0.0	microtubule-based movement
GO:0050793	16515	2287	3	2	9945	3	2	false	0.13429974902083766	0.43465045592699625	0.0	regulation of developmental process
GO:0071944	16515	5612	3	3	10934	3	1	false	0.1351769837443055	0.43465045592699625	0.0	cell periphery
GO:0032879	16515	2429	3	2	10462	3	2	false	0.13665589164803724	0.43465045592699625	0.0	regulation of localization
GO:0021915	16515	148	3	1	3091	3	4	false	0.13691700051822106	0.43465045592699625	2.6684688097698462E-257	neural tube development
GO:0060089	16515	856	3	1	11969	2	1	false	0.13792688822260424	0.43465045592699625	0.0	molecular transducer activity
GO:0071559	16515	221	3	1	1598	1	2	false	0.1382978723404079	0.43465045592699625	4.427655808593946E-278	response to transforming growth factor beta
GO:0043062	16515	323	3	1	6509	3	1	false	0.14162615110193078	0.43802414616928703	0.0	extracellular structure organization
GO:0005201	16515	131	3	1	919	1	2	false	0.1425462459194416	0.43802414616928703	9.180321674673437E-163	extracellular matrix structural constituent
GO:0072359	16515	983	3	2	4127	3	1	false	0.14310447957235228	0.43802414616928703	0.0	circulatory system development
GO:0050896	16515	7281	3	3	13878	3	1	false	0.14438010959247394	0.4381189532461278	0.0	response to stimulus
GO:0007164	16515	121	3	1	2361	3	1	false	0.14606215100406164	0.43943484746521105	1.3253297510371088E-206	establishment of tissue polarity
GO:0003206	16515	123	3	1	2372	3	3	false	0.14769654280847389	0.4397926258054456	2.20473724289279E-209	cardiac chamber morphogenesis
GO:0045184	16515	1978	3	2	5129	2	2	false	0.14867989338309098	0.4397926258054456	0.0	establishment of protein localization
GO:0050839	16515	471	3	1	5904	2	1	false	0.15320100431206904	0.4493896126487359	0.0	cell adhesion molecule binding
GO:0001953	16515	33	3	1	213	1	3	false	0.15492957746479136	0.4507042253521203	1.730121396677303E-39	negative regulation of cell-matrix adhesion
GO:0002065	16515	98	3	1	625	1	1	false	0.15679999999997463	0.45240655737697594	2.9335070117728777E-117	columnar/cuboidal epithelial cell differentiation
GO:0071560	16515	215	3	1	1353	1	3	false	0.15890613451598912	0.45475576707014775	1.762581023349221E-256	cellular response to transforming growth factor beta stimulus
GO:0042073	16515	344	3	2	856	2	4	false	0.16121768595948266	0.45765020530433786	1.204155483386331E-249	intraciliary transport
GO:2000027	16515	209	3	1	2428	2	3	false	0.16478096157337607	0.46402318779062707	1.547456785272404E-308	regulation of animal organ morphogenesis
GO:0097367	16515	811	3	1	9221	2	1	false	0.16817607926546949	0.4662713441682753	0.0	carbohydrate derivative binding
GO:0009611	16515	602	3	1	3575	1	1	false	0.168391608391323	0.4662713441682753	0.0	response to wounding
GO:0048588	16515	200	3	1	2255	2	3	false	0.16955321606119103	0.4662713441682753	1.6537138968796187E-292	developmental cell growth
GO:0048754	16515	137	3	1	782	1	3	false	0.1751918158568108	0.47228154726121063	6.838383379165373E-157	branching morphogenesis of an epithelial tube
GO:0005576	16515	681	3	1	10934	3	1	false	0.17546755859952162	0.47228154726121063	0.0	extracellular region
GO:0007389	16515	379	3	1	6028	3	2	false	0.17703666255293926	0.47228154726121063	0.0	pattern specification process
GO:0040007	16515	873	3	1	13878	3	1	false	0.177105580222954	0.47228154726121063	0.0	growth
GO:0007166	16515	2604	3	3	4610	3	1	false	0.18013675551596497	0.47384993780166423	0.0	cell surface receptor signaling pathway
GO:0007219	16515	167	3	1	2604	3	1	false	0.180386055867679	0.47384993780166423	1.341951331543353E-268	Notch signaling pathway
GO:0060831	16515	13	3	1	132	2	2	false	0.1879481841313815	0.4900574875129355	3.104234594810058E-18	smoothened signaling pathway involved in dorsal/ventral neural tube patterning
GO:0005856	16515	1977	3	2	4526	2	1	false	0.19074821229340938	0.49094985997180474	0.0	cytoskeleton
GO:0048871	16515	444	3	1	6507	3	2	false	0.19107991709129898	0.49094985997180474	0.0	multicellular organismal homeostasis
GO:0030155	16515	631	3	1	9139	3	2	false	0.19318152114920054	0.49103135286807376	0.0	regulation of cell adhesion
GO:0016020	16515	6329	3	3	10934	3	1	false	0.19390158536551774	0.49103135286807376	0.0	membrane
GO:0003007	16515	239	3	1	1171	1	2	false	0.20409906063199137	0.5094825532037416	1.5541117971466617E-256	heart morphogenesis
GO:0016192	16515	2128	3	2	4702	2	1	false	0.2047699562729667	0.5094825532037416	0.0	vesicle-mediated transport
GO:0000226	16515	727	3	2	1603	2	2	false	0.20552989362196394	0.5094825532037416	0.0	microtubule cytoskeleton organization
GO:0051129	16515	622	3	1	8126	3	3	false	0.2125287095919113	0.5188716553714928	0.0	negative regulation of cellular component organization
GO:0022603	16515	970	3	2	3247	3	2	false	0.2143329425645649	0.5188716553714928	0.0	regulation of anatomical structure morphogenesis
GO:0030111	16515	337	3	1	2966	2	2	false	0.21436630320704242	0.5188716553714928	0.0	regulation of Wnt signaling pathway
GO:0071705	16515	2183	3	2	4702	2	1	false	0.21549421007885589	0.5188716553714928	0.0	nitrogen compound transport
GO:0070848	16515	649	3	1	2958	1	1	false	0.21940500338104577	0.5188716553714928	0.0	response to growth factor
GO:0048880	16515	327	3	1	4127	3	1	false	0.21941499334215878	0.5188716553714928	0.0	sensory system development
GO:0010769	16515	286	3	1	1297	1	3	false	0.22050886661517055	0.5188716553714928	2.595779349600827E-296	regulation of cell morphogenesis involved in differentiation
GO:0060560	16515	201	3	1	2516	3	2	false	0.22111008041398839	0.5188716553714928	1.670279347514282E-303	developmental growth involved in morphogenesis
GO:0048568	16515	399	3	1	3346	2	2	false	0.2243053079905589	0.5213409792226509	0.0	embryonic organ development
GO:0006886	16515	1362	3	2	2870	2	3	false	0.22512451375523562	0.5213409792226509	0.0	intracellular protein transport
GO:0060249	16515	397	3	1	1707	1	1	false	0.23257176332763665	0.5343675931912052	0.0	anatomical structure homeostasis
GO:1990138	16515	155	3	1	663	1	3	false	0.2337858220211523	0.5343675931912052	7.134946915597236E-156	neuron projection extension
GO:0031589	16515	308	3	1	1255	1	1	false	0.245418326693309	0.5453359425962553	7.269762113801913E-303	cell-substrate adhesion
GO:0005539	16515	200	3	1	811	1	1	false	0.24660912453771136	0.5453359425962553	5.617932269535467E-196	glycosaminoglycan binding
GO:0022610	16515	1260	3	1	13878	3	1	false	0.24840904693537902	0.5453359425962553	0.0	biological adhesion
GO:0051272	16515	495	3	1	5452	3	3	false	0.24843708194861347	0.5453359425962553	0.0	positive regulation of cellular component movement
GO:0001578	16515	363	3	2	727	2	1	false	0.2489683631361136	0.5453359425962553	4.791460585513317E-218	microtubule bundle formation
GO:1905330	16515	163	3	1	1214	2	2	false	0.2506020038274505	0.5453359425962553	3.3392640985747553E-207	regulation of morphogenesis of an epithelium
GO:0010721	16515	285	3	1	2105	2	3	false	0.2525085122331668	0.5453359425962553	0.0	negative regulation of cell development
GO:0009953	16515	75	3	1	296	1	1	false	0.25337837837835586	0.5453359425962553	3.248146826939731E-72	dorsal/ventral pattern formation
GO:0071363	16515	620	3	1	2444	1	2	false	0.25368248772489893	0.5453359425962553	0.0	cellular response to growth factor stimulus
GO:0050794	16515	8239	3	3	12995	3	2	false	0.2548219130141133	0.5453359425962553	0.0	regulation of cellular process
GO:0071356	16515	264	3	1	1031	1	2	false	0.2560620756548016	0.5453359425962553	6.5706200166110385E-254	cellular response to tumor necrosis factor
GO:0048706	16515	120	3	1	869	2	2	false	0.2572478562678926	0.5453359425962553	7.711965741501751E-151	embryonic skeletal system development
GO:0034612	16515	284	3	1	1093	1	1	false	0.25983531564504325	0.5453359425962553	4.1829039132884884E-271	response to tumor necrosis factor
GO:0010810	16515	190	3	1	730	1	2	false	0.2602739726027582	0.5453359425962553	5.050527098260635E-181	regulation of cell-substrate adhesion
GO:0050789	16515	8917	3	3	13878	3	2	false	0.26523046784051957	0.5496600970008438	0.0	regulation of biological process
GO:0048666	16515	1027	3	2	1990	2	2	false	0.2662134200414297	0.5496600970008438	0.0	neuron development
GO:0040012	16515	891	3	1	9059	3	2	false	0.2670223766680236	0.5496600970008438	0.0	regulation of locomotion
GO:0001738	16515	139	3	1	503	1	1	false	0.27634194831019726	0.5586357148232398	4.284659137126924E-128	morphogenesis of a polarized epithelium
GO:0051270	16515	896	3	1	8723	3	3	false	0.27761073709795475	0.5586357148232398	0.0	regulation of cellular component movement
GO:1905515	16515	51	3	1	338	2	1	false	0.27938826751879925	0.5586357148232398	8.758402906297363E-62	non-motile cilium assembly
GO:0021904	16515	23	3	1	82	1	2	false	0.280487804878042	0.5586357148232398	7.54208519206392E-21	dorsal/ventral neural tube patterning
GO:0045596	16515	593	3	1	5689	3	4	false	0.2812898163698732	0.5586357148232398	0.0	negative regulation of cell differentiation
GO:0071702	16515	2495	3	2	4702	2	1	false	0.2815101920903667	0.5586357148232398	0.0	organic substance transport
GO:0033993	16515	838	3	1	2958	1	1	false	0.28329952670773073	0.5586357148232398	0.0	response to lipid
GO:0198738	16515	481	3	1	1687	1	1	false	0.2851215174868605	0.5586357148232398	0.0	cell-cell signaling by wnt
GO:0014070	16515	845	3	1	2958	1	1	false	0.2856659905346113	0.5586357148232398	0.0	response to organic cyclic compound
GO:0048589	16515	579	3	1	5407	3	2	false	0.2881249554698885	0.559676399711289	0.0	developmental growth
GO:0007507	16515	522	3	1	3325	2	2	false	0.28937813848708693	0.559676399711289	0.0	heart development
GO:0009799	16515	111	3	1	379	1	1	false	0.2928759894459482	0.5604061191581104	6.509980373257277E-99	specification of symmetry
GO:0051093	16515	798	3	1	7314	3	3	false	0.2929395622871941	0.5604061191581104	0.0	negative regulation of developmental process
GO:0022604	16515	465	3	1	2863	2	3	false	0.2985023259967674	0.563954036259207	0.0	regulation of cell morphogenesis
GO:0060113	16515	51	3	1	168	1	2	false	0.3035714285714336	0.563954036259207	2.437711534088529E-44	inner ear receptor cell differentiation
GO:0023051	16515	3308	3	2	9004	3	2	false	0.3057316257346554	0.563954036259207	0.0	regulation of signaling
GO:0016331	16515	130	3	1	780	2	2	false	0.3057338468122358	0.563954036259207	6.1558237890519775E-152	morphogenesis of embryonic epithelium
GO:0035567	16515	148	3	1	480	1	1	false	0.30833333333336255	0.563954036259207	4.2192094877610596E-128	non-canonical Wnt signaling pathway
GO:0009725	16515	915	3	1	2964	1	2	false	0.3087044534412168	0.563954036259207	0.0	response to hormone
GO:0001501	16515	479	3	1	4127	3	1	false	0.30941107084078434	0.563954036259207	0.0	skeletal system development
GO:0051650	16515	503	3	2	897	2	3	false	0.31417472925639695	0.563954036259207	2.696098455078724E-266	establishment of vesicle localization
GO:0065008	16515	3583	3	2	9584	3	1	false	0.3147747315980129	0.563954036259207	0.0	regulation of biological quality
GO:0060562	16515	298	3	1	946	1	2	false	0.3150105708245605	0.563954036259207	3.7862954905498384E-255	epithelial tube morphogenesis
GO:0040011	16515	1650	3	1	13878	3	1	false	0.31597343074473105	0.563954036259207	0.0	locomotion
GO:0030182	16515	1250	3	2	3328	3	2	false	0.3171989871313838	0.563954036259207	0.0	neuron differentiation
GO:0098590	16515	2390	3	2	6329	3	2	false	0.3200780467508379	0.563954036259207	0.0	plasma membrane region
GO:0048468	16515	1897	3	2	5006	3	3	false	0.3219316682799442	0.563954036259207	0.0	cell development
GO:0003013	16515	478	3	1	1482	1	1	false	0.3225371120107893	0.563954036259207	0.0	circulatory system process
GO:0048583	16515	3777	3	2	9953	3	2	false	0.3227090591555676	0.563954036259207	0.0	regulation of response to stimulus
GO:0061138	16515	166	3	1	513	1	2	false	0.3235867446393482	0.563954036259207	1.4674518701577213E-139	morphogenesis of a branching epithelium
GO:0001894	16515	206	3	1	631	1	2	false	0.3264659270998107	0.563954036259207	2.3649600015097304E-172	tissue homeostasis
GO:0070482	16515	366	3	1	1117	1	1	false	0.32766338406433043	0.563954036259207	5.741351106841539E-306	response to oxygen levels
GO:0065007	16515	9584	3	3	13878	3	1	false	0.32931968937529044	0.563954036259207	0.0	biological regulation
GO:2000147	16515	486	3	1	1475	1	4	false	0.3294915254238059	0.563954036259207	0.0	positive regulation of cell motility
GO:0007275	16515	4343	3	3	6284	3	2	false	0.33004128258351323	0.563954036259207	0.0	multicellular organism development
GO:0022008	16515	1450	3	2	3721	3	2	false	0.3371632423527117	0.571289667721959	0.0	neurogenesis
GO:0010646	16515	3269	3	2	8383	3	2	false	0.3375802581993394	0.571289667721959	0.0	regulation of cell communication
GO:0032991	16515	4639	3	2	11845	3	1	false	0.3399945428697429	0.572622387991146	0.0	protein-containing complex
GO:0033365	16515	1178	3	2	2012	2	1	false	0.34267443573262035	0.5731268667951636	0.0	protein localization to organelle
GO:0120031	16515	570	3	2	1446	3	2	false	0.3435504798118736	0.5731268667951636	0.0	plasma membrane bounded cell projection assembly
GO:0022607	16515	2668	3	2	6683	3	2	false	0.3508582010023768	0.5786391339961402	0.0	cellular component assembly
GO:0030335	16515	468	3	1	1330	1	3	false	0.35187969924832446	0.5786391339961402	0.0	positive regulation of cell migration
GO:0014850	16515	24	3	1	68	1	1	false	0.3529411764705871	0.5786391339961402	6.650389971144578E-19	response to muscle activity
GO:0032989	16515	1057	3	1	7814	3	3	false	0.35343015286696067	0.5786391339961402	0.0	cellular component morphogenesis
GO:0070727	16515	2015	3	2	3370	2	2	false	0.35744037316996113	0.5789913685471183	0.0	cellular macromolecule localization
GO:0098791	16515	315	3	1	880	1	2	false	0.3579545454545055	0.5789913685471183	1.9169548762043644E-248	Golgi subcompartment
GO:0048199	16515	405	3	2	676	2	2	false	0.3585798816570221	0.5789913685471183	6.523698570797862E-197	vesicle targeting, to, from or within Golgi
GO:0015630	16515	1194	3	2	1977	2	1	false	0.3646289618051715	0.586070294773609	0.0	microtubule cytoskeleton
GO:0034097	16515	1093	3	1	2958	1	1	false	0.36950642325946553	0.5912102772151449	0.0	response to cytokine
GO:0060322	16515	701	3	1	4812	3	1	false	0.3765245060344351	0.5984306887533086	0.0	head development
GO:0072175	16515	117	3	1	310	1	2	false	0.37741935483873446	0.5984306887533086	1.2555735142081729E-88	epithelial tube formation
GO:1901700	16515	1487	3	1	3829	1	1	false	0.3883520501432656	0.6130041329615673	0.0	response to oxygen-containing compound
GO:0009628	16515	1117	3	1	7281	3	1	false	0.39328831127010316	0.6180244891387335	0.0	response to abiotic stimulus
GO:0001952	16515	106	3	1	267	1	2	false	0.39700374531832017	0.6191208757308628	2.5422123065086857E-77	regulation of cell-matrix adhesion
GO:0009792	16515	587	3	2	929	2	1	false	0.39899920195994737	0.6191208757308628	1.2806725586208028E-264	embryo development ending in birth or egg hatching
GO:0044085	16515	2890	3	2	6683	3	1	false	0.3992626102014371	0.6191208757308628	0.0	cellular component biogenesis
GO:0001944	16515	651	3	1	4127	3	2	false	0.40258414346041677	0.6215334144652048	0.0	vasculature development
GO:0072358	16515	659	3	1	4127	3	2	false	0.4067006897554124	0.6246559377134536	0.0	cardiovascular system development
GO:0071345	16515	1013	3	1	2479	1	2	false	0.4086325131104273	0.6246559377134536	0.0	cellular response to cytokine stimulus
GO:0005515	16515	5904	3	2	9221	2	1	false	0.40993045912445397	0.6246559377134536	0.0	protein binding
GO:0051648	16515	518	3	2	807	2	1	false	0.4117292548759011	0.6246926625703327	8.105257218839552E-228	vesicle localization
GO:0030054	16515	1821	3	1	10934	3	1	false	0.4210739562695423	0.6361288953084931	0.0	cell junction
GO:0005773	16515	3678	3	1	8452	1	2	false	0.4351632749624206	0.654604584558855	0.0	vacuole
GO:0030855	16515	625	3	1	3506	3	2	false	0.4452294744314521	0.6668616397654298	0.0	epithelial cell differentiation
GO:0051641	16515	2730	3	2	5875	3	1	false	0.447100417570004	0.6668616397654298	0.0	cellular localization
GO:0045595	16515	1604	3	1	8813	3	3	false	0.45270577477285956	0.672373133839859	0.0	regulation of cell differentiation
GO:0060563	16515	45	3	1	98	1	1	false	0.4591836734693777	0.6764077931603533	5.424599290220045E-29	neuroepithelial cell differentiation
GO:1905114	16515	618	3	1	3315	3	2	false	0.46160362005003697	0.6764077931603533	0.0	cell surface receptor signaling pathway involved in cell-cell signaling
GO:0090175	16515	108	3	1	233	1	3	false	0.46351931330475876	0.6764077931603533	2.5741614511094307E-69	regulation of establishment of planar polarity
GO:0048646	16515	989	3	1	5265	3	2	false	0.46437516278078306	0.6764077931603533	0.0	anatomical structure formation involved in morphogenesis
GO:0007399	16515	1971	3	2	4127	3	1	false	0.4663943215418213	0.6764077931603533	0.0	nervous system development
GO:0033036	16515	2808	3	2	5875	3	1	false	0.4669519708464938	0.6764077931603533	0.0	macromolecule localization
GO:0003073	16515	71	3	1	151	1	1	false	0.4701986754966662	0.6783194007165021	7.055385507729695E-45	regulation of systemic arterial blood pressure
GO:0035295	16515	939	3	1	4812	3	2	false	0.47868530757421435	0.6877437888413201	0.0	tube development
GO:0043228	16515	4536	3	2	9283	3	1	false	0.4829538091118579	0.6910558569405447	0.0	non-membrane-bounded organelle
GO:0043168	16515	1438	3	1	2941	1	1	false	0.4889493369593451	0.6968022939663542	0.0	anion binding
GO:0009719	16515	1513	3	1	7281	3	1	false	0.5028863236150304	0.7117701218263881	0.0	response to endogenous stimulus
GO:0043232	16515	4526	3	2	9010	3	2	false	0.5034964782237803	0.7117701218263881	0.0	intracellular non-membrane-bounded organelle
GO:0051960	16515	821	3	1	2749	2	2	false	0.5081900895005249	0.715531646016739	0.0	regulation of nervous system development
GO:0051128	16515	2242	3	1	10141	3	2	false	0.52746114952122	0.7397064726353365	0.0	regulation of cellular component organization
GO:0005575	16515	11845	3	3	14589	3	1	false	0.5351899274240102	0.7419448821843769	0.0	cellular_component
GO:0043167	16515	2941	3	1	9221	2	1	false	0.5361888512103605	0.7419448821843769	0.0	ion binding
GO:2000145	16515	829	3	1	1544	1	3	false	0.5369170984451738	0.7419448821843769	0.0	regulation of cell motility
GO:0048729	16515	682	3	1	3010	3	2	false	0.537488479991523	0.7419448821843769	0.0	tissue morphogenesis
GO:0060284	16515	839	3	1	2508	2	2	false	0.5572378202274194	0.7662020028127017	0.0	regulation of cell development
GO:0009966	16515	2880	3	2	5336	3	4	false	0.5594808785209188	0.7662928764177565	0.0	regulation of signal transduction
GO:0000904	16515	692	3	1	2048	2	2	false	0.5617204674521212	0.7663783121827391	0.0	cell morphogenesis involved in differentiation
GO:0009887	16515	957	3	1	3945	3	2	false	0.5655948870605754	0.7670087507677565	0.0	animal organ morphogenesis
GO:0003008	16515	1482	3	1	6028	3	1	false	0.5711572431959815	0.7670087507677565	0.0	system process
GO:0030334	16515	777	3	1	1360	1	2	false	0.5713235294118674	0.7670087507677565	0.0	regulation of cell migration
GO:0032880	16515	928	3	1	3765	3	2	false	0.572269901334826	0.7670087507677565	0.0	regulation of protein localization
GO:0051674	16515	1451	3	1	5875	3	1	false	0.5730775609429545	0.7670087507677565	0.0	localization of cell
GO:0005813	16515	560	3	2	738	2	2	false	0.5755406265051445	0.7673875020068593	2.5063700121632144E-176	centrosome
GO:0005488	16515	9221	3	2	11969	2	1	false	0.5935119881858022	0.7883630937411411	0.0	binding
GO:0015833	16515	1929	3	2	2495	2	2	false	0.597684864514521	0.7909213244703435	0.0	peptide transport
GO:0043229	16515	9004	3	3	10673	3	2	false	0.600377349441901	0.7915087153690981	0.0	intracellular organelle
GO:0032990	16515	638	3	1	1057	1	1	false	0.6035950804161297	0.7927815981584988	2.1711294386699665E-307	cell part morphogenesis
GO:0043226	16515	9283	3	3	10934	3	1	false	0.6119369062555766	0.8007501524236542	0.0	organelle
GO:0001841	16515	98	3	1	159	1	2	false	0.616352201257887	0.803540647565838	1.6238162623023295E-45	neural tube formation
GO:0051239	16515	2782	3	1	10089	3	2	false	0.6201398118023336	0.8054952537063521	0.0	regulation of multicellular organismal process
GO:0007160	16515	194	3	1	308	1	1	false	0.6298701298700592	0.8081030018366514	1.494935164702491E-87	cell-matrix adhesion
GO:0048731	16515	4127	3	3	4812	3	2	false	0.6307853429930377	0.8081030018366514	0.0	system development
GO:0034613	16515	2012	3	2	2533	2	2	false	0.6308718595430206	0.8081030018366514	0.0	cellular protein localization
GO:0043583	16515	193	3	1	491	2	1	false	0.6321293486845101	0.8081030018366514	3.480694703029487E-142	ear development
GO:0060070	16515	305	3	1	480	1	1	false	0.635416666666655	0.8081030018366514	4.674163589846908E-136	canonical Wnt signaling pathway
GO:0120025	16515	1906	3	2	2390	2	2	false	0.6359219645135012	0.8081030018366514	0.0	plasma membrane bounded cell projection
GO:0031175	16515	915	3	2	1533	3	2	false	0.6435767378529543	0.810366731774838	0.0	neuron projection development
GO:0060606	16515	85	3	1	132	1	1	false	0.6439393939394091	0.810366731774838	6.5152647128727486E-37	tube closure
GO:0002009	16515	503	3	1	1246	2	2	false	0.6446099002754393	0.810366731774838	0.0	morphogenesis of an epithelium
GO:0005886	16515	5537	3	3	6400	3	2	false	0.6475180963728178	0.8111258716129247	0.0	plasma membrane
GO:0045202	16515	1222	3	1	1821	1	1	false	0.6710598572206609	0.8376349990839455	0.0	synapse
GO:0060429	16515	1111	3	2	1798	3	1	false	0.6736777488350654	0.8379313342400813	0.0	epithelium development
GO:0035239	16515	770	3	1	2445	3	2	false	0.6786615651777287	0.8400287767210747	0.0	tube morphogenesis
GO:0012505	16515	3456	3	1	10934	3	3	false	0.680136935697461	0.8400287767210747	0.0	endomembrane system
GO:0048523	16515	4164	3	1	12864	3	3	false	0.6906991022846116	0.8436856639046176	0.0	negative regulation of cellular process
GO:0005802	16515	218	3	1	315	1	1	false	0.6920634920635927	0.8436856639046176	7.006842942391547E-84	trans-Golgi network
GO:0007267	16515	1687	3	1	5153	3	2	false	0.6957839423542176	0.8436856639046176	0.0	cell-cell signaling
GO:0097712	16515	338	3	2	405	2	2	false	0.6961618384061117	0.8436856639046176	2.3713088587117477E-78	vesicle targeting, trans-Golgi to periciliary membrane compartment
GO:0004888	16515	596	3	1	850	1	1	false	0.7011764705885416	0.8436856639046176	2.4718895390397115E-224	transmembrane signaling receptor activity
GO:0005622	16515	10525	3	3	11845	3	1	false	0.7015317340347604	0.8436856639046176	0.0	intracellular
GO:0060828	16515	262	3	1	373	1	2	false	0.7024128686328027	0.8436856639046176	5.2943117753702656E-98	regulation of canonical Wnt signaling pathway
GO:0035108	16515	142	3	2	169	2	2	false	0.7051986475062988	0.8436856639046176	6.874912312685913E-32	limb morphogenesis
GO:0060071	16515	106	3	1	150	1	2	false	0.7066666666666711	0.8436856639046176	5.3333104558304893E-39	Wnt signaling pathway, planar cell polarity pathway
GO:0009605	16515	2447	3	1	7281	3	1	false	0.7074121840707224	0.8436856639046176	0.0	response to external stimulus
GO:0048519	16515	4686	3	1	13878	3	2	false	0.7094629446470648	0.8436856639046176	0.0	negative regulation of biological process
GO:0071310	16515	2428	3	1	3396	1	2	false	0.7149587750292418	0.8469376589787793	0.0	cellular response to organic substance
GO:0048513	16515	3125	3	2	4812	3	2	false	0.7174978691788733	0.8469376589787793	0.0	animal organ development
GO:2000026	16515	1794	3	1	5196	3	3	false	0.7194157955529972	0.8469376589787793	0.0	regulation of multicellular organismal development
GO:0042592	16515	1707	3	1	3583	2	1	false	0.7259298632900306	0.8517577062603027	0.0	homeostatic process
GO:0048858	16515	618	3	1	1730	3	3	false	0.734687940763906	0.8565205336835372	0.0	cell projection morphogenesis
GO:0048522	16515	4621	3	1	12886	3	3	false	0.7361739634427935	0.8565205336835372	0.0	positive regulation of cellular process
GO:0030326	16515	122	3	2	142	2	2	false	0.7372889821196358	0.8565205336835372	8.913457936657655E-25	embryonic limb morphogenesis
GO:0048518	16515	5275	3	1	13878	3	2	false	0.76181656941211	0.8810514087445583	0.0	positive regulation of biological process
GO:0048856	16515	4812	3	3	5265	3	1	false	0.7634110217815065	0.8810514087445583	0.0	anatomical structure development
GO:0010033	16515	2958	3	1	3829	1	1	false	0.7725254635656792	0.8886567424023499	0.0	response to organic substance
GO:0016055	16515	480	3	1	619	1	2	false	0.7754442649433593	0.8891087337461319	1.7139153157443847E-142	Wnt signaling pathway
GO:0003002	16515	296	3	1	379	1	1	false	0.7810026385225792	0.8925744440258048	6.123300973226972E-86	regionalization
GO:0110165	16515	10934	3	3	11845	3	1	false	0.786543683336195	0.8947004608295924	0.0	cellular anatomical entity
GO:0062023	16515	353	3	1	448	1	1	false	0.7879464285715161	0.8947004608295924	6.490318583199214E-100	collagen-containing extracellular matrix
GO:0009987	16515	12841	3	3	13878	3	1	false	0.7921516040267216	0.8965831659723666	0.0	cellular process
GO:0042886	16515	1950	3	2	2183	2	1	false	0.7978807156211561	0.9001731150597658	3.676E-321	amide transport
GO:0001838	16515	109	3	1	135	1	2	false	0.8074074074074178	0.9080108862856583	2.1642897152889733E-28	embryonic epithelial tube formation
GO:0008104	16515	2531	3	2	2808	2	1	false	0.8124060524294807	0.9107227084559784	0.0	protein localization
GO:0006996	16515	4814	3	2	6509	3	1	false	0.8319225479782819	0.9219788445130451	0.0	organelle organization
GO:0014020	16515	91	3	1	109	1	2	false	0.8348623853211068	0.9219788445130451	5.995055981629688E-21	primary neural tube formation
GO:0001701	16515	339	3	1	571	2	1	false	0.8353396626422886	0.9219788445130451	9.130771441335421E-167	in utero embryonic development
GO:0014909	16515	66	3	1	79	1	1	false	0.8354430379746691	0.9219788445130451	3.7889316453175926E-15	smooth muscle cell migration
GO:0071495	16515	1268	3	1	1513	1	1	false	0.8380700594853455	0.9219788445130451	3.6313787365830666E-290	cellular response to endogenous stimulus
GO:0042060	16515	505	3	1	602	1	1	false	0.8388704318937582	0.9219788445130451	8.253237307151272E-115	wound healing
GO:0070887	16515	2939	3	1	6418	3	2	false	0.8407818440019531	0.9219788445130451	0.0	cellular response to chemical stimulus
GO:0030154	16515	3328	3	3	3513	3	1	false	0.8501486644184633	0.9293550617245313	6.4067112836E-314	cell differentiation
GO:0010970	16515	435	3	2	470	2	2	false	0.8564623690064304	0.9333583711772864	1.1339005228704009E-53	transport along microtubule
GO:0008150	16515	13878	3	3	14589	3	1	false	0.8607945342954457	0.9351841854073978	0.0	biological_process
GO:0006950	16515	3575	3	1	7281	3	1	false	0.8681832876788258	0.9399302643774606	0.0	response to stress
GO:0001736	16515	121	3	1	139	1	2	false	0.8705035971223073	0.9399302643774606	5.389373527412961E-23	establishment of planar polarity
GO:0048812	16515	604	3	1	927	2	2	false	0.8788376541526706	0.9435928415011825	1.979770327319711E-259	neuron projection morphogenesis
GO:0043010	16515	284	3	1	323	1	1	false	0.8792569659442837	0.9435928415011825	3.0841609002606947E-51	camera-type eye development
GO:0001654	16515	323	3	1	492	2	2	false	0.882469822661534	0.9441622418749542	9.127290303776097E-137	eye development
GO:0005737	16515	6076	3	1	11683	3	2	false	0.889488451606321	0.9482321403246586	0.0	cytoplasm
GO:0042221	16515	3829	3	1	7281	3	1	false	0.893477656671982	0.9482321403246586	0.0	response to chemical
GO:0015031	16515	1899	3	2	2008	2	2	false	0.8943553141698485	0.9482321403246586	2.850273740397961E-183	protein transport
GO:0048699	16515	1380	3	2	1450	2	1	false	0.9057471264368073	0.953996059876899	3.2946673344839256E-121	generation of neurons
GO:0016477	16515	1315	3	1	1451	1	1	false	0.9062715368704692	0.953996059876899	2.5941692467191015E-195	cell migration
GO:0000902	16515	960	3	1	1057	1	1	false	0.9082308420055522	0.953996059876899	4.187268842637695E-140	cell morphogenesis
GO:0051234	16515	4792	3	2	5875	3	1	false	0.9106326026097671	0.953996059876899	0.0	establishment of localization
GO:0003674	16515	11969	3	2	14589	3	1	false	0.9148485249957446	0.9555687857522318	0.0	molecular_function
GO:0001843	16515	85	3	1	91	1	2	false	0.9340659340659245	0.9727550555952824	1.5002312651502098E-9	neural tube closure
GO:0036293	16515	343	3	1	366	1	1	false	0.9371584699454184	0.9730967003563046	5.740987225531452E-37	response to decreased oxygen levels
GO:0043009	16515	571	3	2	587	2	1	false	0.9461832305174338	0.9795779327709904	1.2941493882636457E-31	chordate embryonic development
GO:0120036	16515	1437	3	3	1456	3	1	false	0.9613340703601524	0.9883968075517126	1.0870553178834464E-43	plasma membrane bounded cell projection organization
GO:0006810	16515	4702	3	2	4792	2	1	false	0.9627862864732899	0.9883968075517126	1.9528703698435357E-193	transport
GO:0035735	16515	338	3	2	344	2	2	false	0.9653705335954557	0.9883968075517126	4.5396339318740405E-13	intraciliary transport involved in cilium assembly
GO:0048870	16515	1451	3	1	2148	3	3	false	0.9659332437437191	0.9883968075517126	0.0	cell motility
GO:0008015	16515	470	3	1	478	1	1	false	0.9832635983261236	0.9967637540452995	1.5691746997656132E-17	blood circulation
GO:0150063	16515	324	3	1	327	1	1	false	0.9908256880734531	0.9967637540452995	1.7318191461262801E-7	visual system development
GO:0007368	16515	110	3	1	111	1	1	false	0.9909909909909774	0.9967637540452995	0.009009009009008763	determination of left/right symmetry
GO:0038023	16515	850	3	1	856	1	1	false	0.9929906542054951	0.9967637540452995	1.862586969397614E-15	signaling receptor activity
GO:0043227	16515	7507	3	1	9283	3	1	false	0.9930068918097362	0.9967637540452995	0.0	membrane-bounded organelle
GO:0043231	16515	7335	3	1	9029	3	2	false	0.9934052843150641	0.9967637540452995	0.0	intracellular membrane-bounded organelle
GO:0007155	16515	1255	3	1	1260	1	1	false	0.9960317460319057	0.9967637540452995	3.808723211297523E-14	cell adhesion
GO:0120039	16515	616	3	1	618	1	1	false	0.9967637540452995	0.9967637540452995	5.24513120695616E-6	plasma membrane bounded cell projection morphogenesis
GO:0000000	16515	14589	3	3	0	0	0	true	1.0	1.0	1.0	Gene Ontology
GO:0009855	16515	111	3	1	111	1	1	true	1.0	1.0	1.0	determination of bilateral symmetry
GO:0060173	16515	169	3	2	169	2	1	true	1.0	1.0	1.0	limb development
GO:0030198	16515	323	3	1	323	1	1	true	1.0	1.0	1.0	extracellular matrix organization
