## Supplementary File S3 for "PIGNON: A protein-protein interaction-guided functional enrichment analysis for quantitative proteomics": table-mcl2_cluster1036-Parent-Child-Union-Benjamini-Hochberg.txt

ID	Pop.total	Pop.term	Study.total	Study.term	Pop.family	Study.family	nparents	is.trivial	p	p.adjusted	p.min	name
GO:0051233	16515	31	3	2	10934	2	2	false	7.779730108972725E-6	0.001095385999343352	5.387129802351179E-92	spindle midzone
GO:1990752	16515	32	3	2	10934	2	2	false	8.298378782904181E-6	0.001095385999343352	1.581107527041204E-94	microtubule end
GO:0032886	16515	204	3	2	8500	2	2	false	5.732439110459892E-4	0.050445464172047046	0.0	regulation of microtubule-based process
GO:0044380	16515	45	3	2	1178	2	1	false	0.001428050076955462	0.09425130507906049	1.76174399780655E-82	protein localization to cytoskeleton
GO:0051301	16515	649	3	2	12841	2	1	false	0.0025506791548855936	0.11320754716979939	0.0	cell division
GO:0008022	16515	189	3	2	5904	3	1	false	0.002993987595011944	0.11320754716979939	0.0	protein C-terminus binding
GO:0030981	16515	2	3	1	1290	2	2	false	0.003099572410559744	0.11320754716979939	1.202783240418992E-6	cortical microtubule cytoskeleton
GO:0051010	16515	16	3	2	265	2	1	false	0.003430531732418163	0.11320754716979939	5.614326301731245E-26	microtubule plus-end binding
GO:0005815	16515	738	3	2	10934	2	2	false	0.004549937510376804	0.12840179710517097	0.0	microtubule organizing center
GO:0007017	16515	896	3	2	12841	2	1	false	0.004863704435801931	0.12840179710517097	0.0	microtubule-based process
GO:0005819	16515	351	3	2	4526	2	2	false	0.0059984912219809144	0.14396378932754195	0.0	spindle
GO:0044087	16515	839	3	2	9710	2	2	false	0.007457826033073736	0.1640721727276222	0.0	regulation of cellular component biogenesis
GO:0007051	16515	163	3	2	1787	2	2	false	0.008273639843814231	0.16801853221284285	3.2835767599035126E-236	spindle organization
GO:0097435	16515	629	3	2	6509	2	1	false	0.009324992117598104	0.17584270850327854	0.0	supramolecular fiber organization
GO:0022402	16515	1438	3	2	12841	2	2	false	0.012532906060914893	0.20807479515369626	0.0	cell cycle process
GO:0046785	16515	74	3	2	655	2	3	false	0.01261059364567856	0.20807479515369626	9.541090150463395E-100	microtubule polymerization
GO:0007049	16515	1553	3	2	12841	2	1	false	0.014618381881745642	0.21474621099559435	0.0	cell cycle
GO:0051225	16515	100	3	2	816	2	2	false	0.014886322627220526	0.21474621099559435	3.5450625345655923E-131	spindle assembly
GO:0051726	16515	1069	3	2	8439	2	2	false	0.016033135022102903	0.21474621099559435	0.0	regulation of cell cycle
GO:0043254	16515	397	3	2	3074	2	3	false	0.01664252696419762	0.21474621099559435	0.0	regulation of protein-containing complex assembly
GO:1902903	16515	333	3	2	2441	2	2	false	0.01856199756881108	0.21474621099559435	0.0	regulation of supramolecular fiber organization
GO:0031113	16515	50	3	2	363	2	4	false	0.01864450633913301	0.21474621099559435	1.0590257362228489E-62	regulation of microtubule polymerization
GO:0099080	16515	1510	3	2	10934	2	1	false	0.019061091644075785	0.21474621099559435	0.0	supramolecular complex
GO:0070925	16515	771	3	2	5515	2	2	false	0.019522382817781306	0.21474621099559435	0.0	organelle assembly
GO:0031109	16515	109	3	2	727	2	1	false	0.022303818477378858	0.23552832312112074	9.072358637503303E-133	microtubule polymerization or depolymerization
GO:0022406	16515	171	3	1	12841	2	1	false	0.026457128051313554	0.2686416079056453	0.0	membrane docking
GO:0070507	16515	182	3	2	1034	2	3	false	0.030841046247535208	0.30155689664256646	3.4720163717168425E-208	regulation of microtubule cytoskeleton organization
GO:0030496	16515	179	3	1	10934	2	1	false	0.03247537075484939	0.30619635283143704	0.0	midbody
GO:0005938	16515	301	3	1	7501	1	2	false	0.040127982935645394	0.3555555555555351	0.0	cell cortex
GO:0045737	16515	28	3	1	693	1	5	false	0.04040404040403808	0.3555555555555351	1.526494558229125E-50	positive regulation of cyclin-dependent protein serine/threonine kinase activity
GO:0005881	16515	142	3	1	6264	2	2	false	0.04482808580601957	0.37058217101860214	9.484970825548161E-294	cytoplasmic microtubule
GO:0019900	16515	786	3	3	2163	3	1	false	0.04786755991203333	0.37058217101860214	0.0	kinase binding
GO:0033043	16515	1180	3	2	5370	2	2	false	0.04825342255493068	0.37058217101860214	0.0	regulation of organelle organization
GO:0051128	16515	2242	3	2	10141	2	2	false	0.04886059227568546	0.37058217101860214	0.0	regulation of cellular component organization
GO:0019899	16515	2163	3	3	5904	3	1	false	0.04913021206686013	0.37058217101860214	0.0	enzyme binding
GO:1904031	16515	32	3	1	618	1	3	false	0.05177993527507976	0.3797195253505849	2.905215269337001E-54	positive regulation of cyclin-dependent protein kinase activity
GO:0051493	16515	503	3	2	2019	2	2	false	0.06197466977490516	0.4421976437993233	0.0	regulation of cytoskeleton organization
GO:0006903	16515	418	3	1	12903	2	3	false	0.06374409064127819	0.44285368234993266	0.0	vesicle targeting
GO:0030332	16515	139	3	1	5904	3	1	false	0.06899167129210558	0.4523959289015025	3.196904877164022E-285	cyclin binding
GO:0043933	16515	1711	3	2	6509	2	1	false	0.06906918065173664	0.4523959289015025	0.0	protein-containing complex subunit organization
GO:0008092	16515	957	3	2	5904	3	1	false	0.07025845865515758	0.4523959289015025	0.0	cytoskeletal protein binding
GO:0051258	16515	269	3	2	991	2	1	false	0.07348153584281708	0.4618839395834216	8.008927511866082E-251	protein polymerization
GO:1905725	16515	5	3	2	16	2	1	false	0.0833333333333331	0.5116279069767428	2.2893772893772823E-4	protein localization to microtubule end
GO:0007010	16515	1441	3	2	4814	2	1	false	0.08955802864257861	0.5373481718554717	0.0	cytoskeleton organization
GO:0099111	16515	440	3	1	4764	1	2	false	0.09235936188093026	0.5418415897014575	0.0	microtubule-based transport
GO:0005874	16515	523	3	2	1665	2	2	false	0.09853820166324012	0.5655235921542477	0.0	microtubule
GO:0030863	16515	112	3	1	2077	2	2	false	0.10496464164357885	0.5895886254022302	1.1647194993209753E-188	cortical cytoskeleton
GO:1904029	16515	97	3	1	1602	2	3	false	0.1174679370963409	0.5980148360346754	2.6256337910767453E-158	regulation of cyclin-dependent protein kinase activity
GO:0097472	16515	122	3	1	1915	2	3	false	0.1233876534318016	0.5980148360346754	1.9073114395123096E-196	cyclin-dependent protein kinase activity
GO:0031333	16515	117	3	1	1804	2	3	false	0.12553910518690733	0.5980148360346754	1.9458847099956232E-187	negative regulation of protein-containing complex assembly
GO:0031253	16515	301	3	1	2390	1	2	false	0.12594142259424315	0.5980148360346754	0.0	cell projection membrane
GO:0045787	16515	345	3	1	5263	2	3	false	0.12681851379122028	0.5980148360346754	0.0	positive regulation of cell cycle
GO:0044782	16515	353	3	1	5329	2	2	false	0.12810633865228363	0.5980148360346754	0.0	cilium organization
GO:0048522	16515	4621	3	2	12886	2	3	false	0.12858058406666767	0.5980148360346754	0.0	positive regulation of cellular process
GO:0005929	16515	647	3	1	9587	2	3	false	0.13042648445339042	0.5980148360346754	0.0	cilium
GO:0035372	16515	16	3	2	43	2	1	false	0.13289036544850544	0.5980148360346754	3.770992892805634E-12	protein localization to microtubule
GO:0044089	16515	473	3	1	6743	2	3	false	0.1353827362549504	0.5980148360346754	0.0	positive regulation of cellular component biogenesis
GO:0031115	16515	13	3	1	185	2	5	false	0.1359576968272662	0.5980148360346754	3.2242212778637615E-20	negative regulation of microtubule polymerization
GO:0015631	16515	354	3	2	957	2	1	false	0.13658661350190696	0.5980148360346754	5.238274028515363E-273	tubulin binding
GO:0010639	16515	353	3	1	4930	2	3	false	0.138091446203171	0.5980148360346754	0.0	negative regulation of organelle organization
GO:0030990	16515	647	3	1	4639	1	1	false	0.1394697133000342	0.5980148360346754	0.0	intraciliary transport particle
GO:0051656	16515	691	3	1	4820	1	2	false	0.14336099585058182	0.5980148360346754	0.0	establishment of organelle localization
GO:0048518	16515	5275	3	2	13878	2	2	false	0.14445750776695987	0.5980148360346754	0.0	positive regulation of biological process
GO:0004693	16515	119	3	1	818	1	2	false	0.14547677261608596	0.5980148360346754	1.1232304256252736E-146	cyclin-dependent protein serine/threonine kinase activity
GO:0051129	16515	622	3	1	8126	2	3	false	0.1472385012964163	0.5980148360346754	0.0	negative regulation of cellular component organization
GO:0031110	16515	81	3	2	207	2	2	false	0.15196285352468858	0.6078514140987543	1.1863298147324312E-59	regulation of microtubule polymerization or depolymerization
GO:0022607	16515	2668	3	2	6683	2	2	false	0.1593422364830566	0.6175801772137098	0.0	cellular component assembly
GO:0051494	16515	138	3	1	1615	2	3	false	0.1636447339648517	0.6175801772137098	5.365037252402088E-204	negative regulation of cytoskeleton organization
GO:0040017	16515	513	3	1	5694	2	3	false	0.172086993492093	0.6175801772137098	0.0	positive regulation of locomotion
GO:0051272	16515	495	3	1	5452	2	3	false	0.17335662898452822	0.6175801772137098	0.0	positive regulation of cellular component movement
GO:0051179	16515	5875	3	2	13878	2	1	false	0.1791922991130472	0.6175801772137098	0.0	localization
GO:0099118	16515	358	3	1	1952	1	2	false	0.18340163934429038	0.6175801772137098	0.0	microtubule-based protein transport
GO:0000079	16515	94	3	1	507	1	3	false	0.18540433925045005	0.6175801772137098	5.80604444445702E-105	regulation of cyclin-dependent protein serine/threonine kinase activity
GO:0044085	16515	2890	3	2	6683	2	1	false	0.18696807308865288	0.6175801772137098	0.0	cellular component biogenesis
GO:0040012	16515	891	3	1	9059	2	2	false	0.18704649344701668	0.6175801772137098	0.0	regulation of locomotion
GO:0005856	16515	1977	3	2	4526	2	1	false	0.19074821229340938	0.6175801772137098	0.0	cytoskeleton
GO:0051347	16515	662	3	1	3461	1	3	false	0.19127419820881467	0.6175801772137098	0.0	positive regulation of transferase activity
GO:0051270	16515	896	3	1	8723	2	3	false	0.19489370456418462	0.6175801772137098	0.0	regulation of cellular component movement
GO:0140056	16515	162	3	1	814	1	2	false	0.19901719901715267	0.6175801772137098	1.0926792086233679E-175	organelle localization by membrane tethering
GO:0031334	16515	230	3	1	2175	2	4	false	0.20035529613306172	0.6175801772137098	5.345464E-318	positive regulation of protein-containing complex assembly
GO:0000226	16515	727	3	2	1603	2	2	false	0.20552989362196394	0.6175801772137098	0.0	microtubule cytoskeleton organization
GO:0043085	16515	1381	3	1	6623	1	3	false	0.20851577834871823	0.6175801772137098	0.0	positive regulation of catalytic activity
GO:0032271	16515	210	3	2	456	2	2	false	0.21153846153850933	0.6175801772137098	5.950381232648574E-136	regulation of protein polymerization
GO:0051641	16515	2730	3	2	5875	2	1	false	0.21588594527755847	0.6175801772137098	0.0	cellular localization
GO:0010638	16515	583	3	1	5042	2	3	false	0.21790772232511352	0.6175801772137098	0.0	positive regulation of organelle organization
GO:0050839	16515	471	3	1	5904	3	1	false	0.2207784910908251	0.6175801772137098	0.0	cell adhesion molecule binding
GO:0040011	16515	1650	3	1	13878	2	1	false	0.22365837764041085	0.6175801772137098	0.0	locomotion
GO:0031112	16515	34	3	1	284	2	3	false	0.22547653411634921	0.6175801772137098	8.935086240983704E-45	positive regulation of microtubule polymerization or depolymerization
GO:0051495	16515	211	3	1	1750	2	3	false	0.2266660132322367	0.6175801772137098	6.3205459415251435E-279	positive regulation of cytoskeleton organization
GO:0033036	16515	2808	3	2	5875	2	1	false	0.22840084324133064	0.6175801772137098	0.0	macromolecule localization
GO:0071840	16515	6683	3	2	13878	2	1	false	0.23187581903376142	0.6175801772137098	0.0	cellular component organization or biogenesis
GO:0005623	16515	1465	3	1	11845	2	1	false	0.23207394738811127	0.6175801772137098	0.0	cell
GO:1902904	16515	134	3	1	1074	2	3	false	0.23406936121250346	0.6175801772137098	8.083625523314875E-175	negative regulation of supramolecular fiber organization
GO:0035082	16515	338	3	1	2681	2	3	false	0.2362915931340464	0.6175801772137098	0.0	axoneme assembly
GO:0097711	16515	95	3	1	402	1	2	false	0.23631840796021472	0.6175801772137098	7.347966191691886E-95	ciliary basal body-plasma membrane docking
GO:1905349	16515	338	3	1	2668	2	2	false	0.2373652881099469	0.6175801772137098	0.0	ciliary transition zone assembly
GO:0043228	16515	4536	3	2	9283	2	1	false	0.23873737961927036	0.6175801772137098	0.0	non-membrane-bounded organelle
GO:0031116	16515	30	3	1	234	2	5	false	0.2404533949598358	0.6175801772137098	1.55155777695636E-38	positive regulation of microtubule polymerization
GO:0065003	16515	1426	3	2	2900	2	2	false	0.24170641481586583	0.6175801772137098	0.0	protein-containing complex assembly
GO:0051338	16515	966	3	1	3980	1	2	false	0.2427135678391271	0.6175801772137098	0.0	regulation of transferase activity
GO:1902905	16515	191	3	1	1469	2	3	false	0.24321258785121522	0.6175801772137098	9.513506622658477E-246	positive regulation of supramolecular fiber organization
GO:0030705	16515	465	3	1	1873	1	1	false	0.24826481580340878	0.6175801772137098	0.0	cytoskeleton-dependent intracellular transport
GO:0010562	16515	1074	3	1	4324	1	3	false	0.24838112858466996	0.6175801772137098	0.0	positive regulation of phosphorus metabolic process
GO:0099513	16515	1041	3	2	2082	2	2	false	0.24987986544925847	0.6175801772137098	0.0	polymeric cytoskeletal fiber
GO:0005814	16515	610	3	1	4526	2	2	false	0.2514146624898983	0.6175801772137098	0.0	centriole
GO:0043232	16515	4526	3	2	9010	2	2	false	0.2523084265592556	0.6175801772137098	0.0	intracellular non-membrane-bounded organelle
GO:0051130	16515	1112	3	1	8217	2	3	false	0.25235864232381633	0.6175801772137098	0.0	positive regulation of cellular component organization
GO:0098840	16515	358	3	1	1417	1	3	false	0.2526464361328813	0.6175801772137098	0.0	protein transport along microtubule
GO:0016043	16515	6509	3	2	12854	2	2	false	0.256400585566798	0.621006922840685	0.0	cellular component organization
GO:0005515	16515	5904	3	3	9221	3	1	false	0.26243731096287665	0.6296880381387719	0.0	protein binding
GO:0051247	16515	1579	3	1	5964	1	4	false	0.26475519785380186	0.6296880381387719	0.0	positive regulation of protein metabolic process
GO:0032270	16515	1481	3	1	5504	1	4	false	0.2690770348842491	0.6342530107985872	0.0	positive regulation of cellular protein metabolic process
GO:0051649	16515	801	3	1	5310	2	3	false	0.2789640872062485	0.6517391063933593	0.0	establishment of localization in cell
GO:0051174	16515	1639	3	1	5798	1	2	false	0.2826836840292832	0.6546358998572874	0.0	regulation of phosphorus metabolic process
GO:0031401	16515	1143	3	1	3972	1	3	false	0.2877643504531045	0.6606068566923442	0.0	positive regulation of protein modification process
GO:0051173	16515	2492	3	1	8444	1	3	false	0.29512079583070805	0.6706339717690577	0.0	positive regulation of nitrogen compound metabolic process
GO:0006928	16515	2076	3	1	12841	2	1	false	0.2972127829431051	0.6706339717690577	0.0	movement of cell or subcellular component
GO:0046907	16515	1873	3	1	11294	2	3	false	0.304189793287323	0.6769850718930357	0.0	intracellular transport
GO:0030054	16515	1821	3	1	10934	2	1	false	0.30536499724871	0.6769850718930357	0.0	cell junction
GO:0050790	16515	2225	3	1	7147	1	2	false	0.31131943472872503	0.6769850718930357	0.0	regulation of catalytic activity
GO:0048193	16515	665	3	1	2128	1	1	false	0.31249999999983424	0.6769850718930357	0.0	Golgi vesicle transport
GO:0004672	16515	1176	3	1	3759	1	4	false	0.3128491620111756	0.6769850718930357	0.0	protein kinase activity
GO:0042995	16515	1906	3	1	10934	2	1	false	0.3182634551571402	0.6822586897543357	0.0	cell projection
GO:0030031	16515	584	3	1	3268	2	2	false	0.32551545648123026	0.6822586897543357	0.0	cell projection assembly
GO:0071902	16515	321	3	1	985	1	3	false	0.32588832487301767	0.6822586897543357	3.4663462726121185E-269	positive regulation of protein serine/threonine kinase activity
GO:0033674	16515	596	3	1	1822	1	4	false	0.32711306256847844	0.6822586897543357	0.0	positive regulation of kinase activity
GO:2000147	16515	486	3	1	1475	1	4	false	0.3294915254238059	0.6822586897543357	0.0	positive regulation of cell motility
GO:0010604	16515	2560	3	1	7739	1	3	false	0.33079209200210213	0.6822586897543357	0.0	positive regulation of macromolecule metabolic process
GO:0031111	16515	38	3	1	207	2	3	false	0.3341775714084622	0.6838982856731319	1.926193194576755E-42	negative regulation of microtubule polymerization or depolymerization
GO:0006793	16515	3009	3	1	8863	1	1	false	0.33950129752937425	0.6882696046654773	0.0	phosphorus metabolic process
GO:0033365	16515	1178	3	2	2012	2	1	false	0.34267443573262035	0.6882696046654773	0.0	protein localization to organelle
GO:0045860	16515	531	3	1	1543	1	4	false	0.34413480233273863	0.6882696046654773	0.0	positive regulation of protein kinase activity
GO:0030335	16515	468	3	1	1330	1	3	false	0.35187969924832446	0.698467974447802	0.0	positive regulation of cell migration
GO:0070727	16515	2015	3	2	3370	2	2	false	0.35744037316996113	0.7021954753151105	0.0	cellular macromolecule localization
GO:0045937	16515	1074	3	1	2991	1	3	false	0.35907723169522693	0.7021954753151105	0.0	positive regulation of phosphate metabolic process
GO:0015630	16515	1194	3	2	1977	2	1	false	0.3646289618051715	0.7078091611512153	0.0	microtubule cytoskeleton
GO:0051246	16515	2575	3	1	6895	1	4	false	0.373459028281628	0.7156221519339008	0.0	regulation of protein metabolic process
GO:0032268	16515	2427	3	1	6488	1	3	false	0.37407521578362996	0.7156221519339008	0.0	regulation of cellular protein metabolic process
GO:0098590	16515	2390	3	1	6329	1	2	false	0.37762679728146903	0.7172192408799124	0.0	plasma membrane region
GO:0032272	16515	68	3	1	318	2	3	false	0.3824772334979773	0.7212427831676144	3.867658207121304E-71	negative regulation of protein polymerization
GO:0031503	16515	549	3	1	2531	2	1	false	0.38683767918059775	0.7235841878144189	0.0	protein-containing complex localization
GO:0031399	16515	1687	3	1	4320	1	2	false	0.39050925925843455	0.7235841878144189	0.0	regulation of protein modification process
GO:0120031	16515	570	3	1	1446	1	2	false	0.3941908713689008	0.7235841878144189	0.0	plasma membrane bounded cell projection assembly
GO:0030030	16515	1456	3	1	6509	2	1	false	0.397369893868878	0.7235841878144189	0.0	cell projection organization
GO:0042073	16515	344	3	1	856	1	4	false	0.4018691588786256	0.7235841878144189	1.204155483386331E-249	intraciliary transport
GO:0050794	16515	8239	3	2	12995	2	2	false	0.401954730578933	0.7235841878144189	0.0	regulation of cellular process
GO:0044093	16515	1894	3	1	11969	3	2	false	0.4035952457842888	0.7235841878144189	0.0	positive regulation of molecular function
GO:0007018	16515	540	3	1	2358	2	2	false	0.4056456810474773	0.7235841878144189	0.0	microtubule-based movement
GO:0032879	16515	2429	3	1	10462	2	2	false	0.41045963093603816	0.726348767084445	0.0	regulation of localization
GO:0050789	16515	8917	3	2	13878	2	2	false	0.41282534736715193	0.726348767084445	0.0	regulation of biological process
GO:0010389	16515	188	3	1	452	1	3	false	0.4159292035398232	0.726348767084445	1.3873656909454566E-132	regulation of G2/M transition of mitotic cell cycle
GO:0048285	16515	1165	3	1	4814	2	1	false	0.4254778918499691	0.726348767084445	0.0	organelle fission
GO:0070161	16515	776	3	1	1821	1	1	false	0.42613948379970557	0.726348767084445	0.0	anchoring junction
GO:0000086	16515	239	3	1	554	1	2	false	0.4314079422383343	0.726348767084445	9.25557454750491E-164	G2/M transition of mitotic cell cycle
GO:1902749	16515	204	3	1	472	1	2	false	0.43220338983043133	0.726348767084445	1.7190669391545322E-139	regulation of cell cycle G2/M phase transition
GO:0051674	16515	1451	3	1	5875	2	1	false	0.4329906185947071	0.726348767084445	0.0	localization of cell
GO:0043549	16515	879	3	1	1984	1	3	false	0.44304435483874477	0.726348767084445	0.0	regulation of kinase activity
GO:0071900	16515	482	3	1	1083	1	2	false	0.4450600184672408	0.726348767084445	2.77E-322	regulation of protein serine/threonine kinase activity
GO:0044839	16515	257	3	1	577	1	1	false	0.445407279029405	0.726348767084445	1.8993121316384521E-171	cell cycle G2/M phase transition
GO:0016740	16515	2841	3	1	6357	1	1	false	0.4469089193007851	0.726348767084445	0.0	transferase activity
GO:0016192	16515	2128	3	1	4702	1	1	false	0.45257337303454787	0.726348767084445	0.0	vesicle-mediated transport
GO:0042327	16515	1021	3	1	2255	1	3	false	0.4527716186250581	0.726348767084445	0.0	positive regulation of phosphorylation
GO:0006468	16515	1849	3	1	4070	1	2	false	0.45429975429954694	0.726348767084445	0.0	protein phosphorylation
GO:0005488	16515	9221	3	3	11969	3	1	false	0.4572229480303556	0.726348767084445	0.0	binding
GO:0045859	16515	785	3	1	1710	1	3	false	0.4590643274851701	0.726348767084445	0.0	regulation of protein kinase activity
GO:0001934	16515	951	3	1	2058	1	4	false	0.46209912536478737	0.726348767084445	0.0	positive regulation of protein phosphorylation
GO:0071705	16515	2183	3	1	4702	1	1	false	0.4642705231834458	0.726348767084445	0.0	nitrogen compound transport
GO:0035371	16515	22	3	2	32	2	1	false	0.4657258064516155	0.726348767084445	1.550093439632541E-8	microtubule plus-end
GO:0031325	16515	2641	3	1	9799	2	4	false	0.46641511527881546	0.726348767084445	0.0	positive regulation of cellular metabolic process
GO:0009893	16515	2828	3	1	10458	2	3	false	0.4677245848649835	0.726348767084445	0.0	positive regulation of metabolic process
GO:0065007	16515	9584	3	2	13878	2	1	false	0.4768983520948942	0.7362641225324682	0.0	biological regulation
GO:0140096	16515	3053	3	1	6357	1	1	false	0.4802579833254222	0.7367705922988167	0.0	catalytic activity, acting on a protein
GO:0034622	16515	991	3	2	1426	2	1	false	0.482808001771573	0.7367705922988167	0.0	cellular protein-containing complex assembly
GO:1901990	16515	396	3	1	792	1	3	false	0.4999999999999138	0.7584570268911213	1.354574985302177E-237	regulation of mitotic cell cycle phase transition
GO:0051640	16515	807	3	1	2730	2	1	false	0.503903132409956	0.7584570268911213	0.0	organelle localization
GO:0061512	16515	353	3	1	1178	2	1	false	0.5097028069116583	0.7584570268911213	1.681023134525E-311	protein localization to cilium
GO:0051171	16515	4412	3	1	8635	1	2	false	0.5109438332384818	0.7584570268911213	0.0	regulation of nitrogen compound metabolic process
GO:1901987	16515	426	3	1	830	1	2	false	0.5132530120479899	0.7584570268911213	6.750273269018629E-249	regulation of cell cycle phase transition
GO:0080090	16515	4581	3	1	8908	1	2	false	0.5142568477784497	0.7584570268911213	0.0	regulation of primary metabolic process
GO:0043412	16515	3949	3	1	7606	1	1	false	0.5191953720732142	0.7614865457073807	0.0	macromolecule modification
GO:0030055	16515	406	3	1	776	1	1	false	0.5231958762888748	0.7631144272942704	2.0238350356373618E-232	cell-substrate junction
GO:0044772	16515	540	3	1	1022	1	2	false	0.5283757338553855	0.7654921867945723	4.620391845093913E-306	mitotic cell cycle phase transition
GO:0071702	16515	2495	3	1	4702	1	1	false	0.5306252658462377	0.7654921867945723	0.0	organic substance transport
GO:2000145	16515	829	3	1	1544	1	3	false	0.5369170984451738	0.7703593151604666	0.0	regulation of cell motility
GO:0048523	16515	4164	3	1	12864	2	3	false	0.5426272538044857	0.7718115617461033	0.0	negative regulation of cellular process
GO:0006996	16515	4814	3	2	6509	2	1	false	0.5469657491843531	0.7718115617461033	0.0	organelle organization
GO:0019220	16515	1639	3	1	2991	1	2	false	0.547977265128627	0.7718115617461033	0.0	regulation of phosphate metabolic process
GO:0003674	16515	11969	3	3	14589	3	1	false	0.5521759367843886	0.7718115617461033	0.0	molecular_function
GO:0060271	16515	338	3	1	1013	2	8	false	0.5562138835459319	0.7718115617461033	2.7992624423356037E-279	cilium assembly
GO:0008017	16515	265	3	2	354	2	1	false	0.559850194459148	0.7718115617461033	4.169266417251734E-86	microtubule binding
GO:0051650	16515	503	3	1	897	1	3	false	0.560758082497199	0.7718115617461033	2.696098455078724E-266	establishment of vesicle localization
GO:0048519	16515	4686	3	1	13878	2	2	false	0.5613174994517115	0.7718115617461033	0.0	negative regulation of biological process
GO:0030334	16515	777	3	1	1360	1	2	false	0.5713235294118674	0.7792329828008311	0.0	regulation of cell migration
GO:0016772	16515	1632	3	1	2841	1	1	false	0.5744456177411846	0.7792329828008311	0.0	transferase activity, transferring phosphorus-containing groups
GO:0060255	16515	4602	3	1	7947	1	2	false	0.5790864477184862	0.7792329828008311	0.0	regulation of macromolecule metabolic process
GO:0001932	16515	1331	3	1	2298	1	3	false	0.5791993037423211	0.7792329828008311	0.0	regulation of protein phosphorylation
GO:0032273	16515	130	3	1	368	2	3	false	0.5823510247600686	0.7792329828008311	3.695835208890917E-103	positive regulation of protein polymerization
GO:0065009	16515	3314	3	1	13061	3	2	false	0.5844247371006234	0.7792329828008311	0.0	regulation of molecular function
GO:0019538	16515	5250	3	1	8935	1	3	false	0.5875769445978096	0.7794990621800088	0.0	protein metabolic process
GO:0016301	16515	1426	3	1	2396	1	2	false	0.5951585976633993	0.785609348915687	0.0	kinase activity
GO:0048199	16515	405	3	1	676	1	2	false	0.5991124260355654	0.7868939327034291	6.523698570797862E-197	vesicle targeting, to, from or within Golgi
GO:0045184	16515	1978	3	1	5129	2	2	false	0.6226205550422915	0.8124398581432071	0.0	establishment of protein localization
GO:0042325	16515	1477	3	1	2359	1	2	false	0.6261127596442257	0.8124398581432071	0.0	regulation of phosphorylation
GO:0032991	16515	4639	3	1	11845	2	1	false	0.6299207126241301	0.8124398581432071	0.0	protein-containing complex
GO:0034613	16515	2012	3	2	2533	2	2	false	0.6308718595430206	0.8124398581432071	0.0	cellular protein localization
GO:0044770	16515	577	3	1	1438	2	1	false	0.6416677071204717	0.8186340534814588	0.0	cell cycle phase transition
GO:0051648	16515	518	3	1	807	1	1	false	0.6418835192070529	0.8186340534814588	8.105257218839552E-228	vesicle localization
GO:0099081	16515	1229	3	2	1510	2	1	false	0.6623446956238604	0.8351329133470118	2.9472324095E-314	supramolecular polymer
GO:0045296	16515	313	3	1	471	1	1	false	0.6645435244160343	0.8351329133470118	8.133887693569898E-130	cadherin binding
GO:0031323	16515	4758	3	1	11275	2	3	false	0.6659325087964487	0.8351329133470118	0.0	regulation of cellular metabolic process
GO:0044267	16515	4687	3	1	7022	1	2	false	0.6674736542281041	0.8351329133470118	0.0	cellular protein metabolic process
GO:0019222	16515	5105	3	1	11880	2	2	false	0.6747942851431983	0.8372544391117639	0.0	regulation of metabolic process
GO:0048870	16515	1451	3	1	2148	1	3	false	0.675512104283355	0.8372544391117639	0.0	cell motility
GO:1901564	16515	6170	3	1	9003	1	2	false	0.6853271131903249	0.845450270477784	0.0	organonitrogen compound metabolic process
GO:0004674	16515	817	3	1	1176	1	1	false	0.6947278911564683	0.8463052986757934	2.3066182299E-313	protein serine/threonine kinase activity
GO:0036211	16515	3764	3	1	5415	1	2	false	0.6951061865182656	0.8463052986757934	0.0	protein modification process
GO:0010564	16515	696	3	1	1553	2	2	false	0.6956373098963908	0.8463052986757934	0.0	regulation of cell cycle process
GO:0019901	16515	700	3	3	786	3	1	false	0.7060287284066116	0.8550072674281901	2.985224654691716E-117	protein kinase binding
GO:0043229	16515	9004	3	2	10673	2	2	false	0.711689257491939	0.8571173238174247	0.0	intracellular organelle
GO:0007346	16515	635	3	1	1360	2	2	false	0.7160000865690779	0.8571173238174247	0.0	regulation of mitotic cell cycle
GO:0044260	16515	6589	3	1	9167	1	2	false	0.7187738627761757	0.8571173238174247	0.0	cellular macromolecule metabolic process
GO:0043226	16515	9283	3	2	10934	2	1	false	0.7207945543817764	0.8571173238174247	0.0	organelle
GO:0006886	16515	1362	3	1	2870	2	3	false	0.7240044061033549	0.8571173238174247	0.0	intracellular protein transport
GO:0016310	16515	2217	3	1	2991	1	1	false	0.7412236710138105	0.8735850408377052	0.0	phosphorylation
GO:0001578	16515	363	3	1	727	2	1	false	0.7496561210452042	0.8795965153597063	4.791460585513317E-218	microtubule bundle formation
GO:0071944	16515	5612	3	1	10934	2	1	false	0.7631083725987806	0.8914186299383986	0.0	cell periphery
GO:0005737	16515	6076	3	1	11683	2	2	false	0.7696903841589504	0.8951465260703211	0.0	cytoplasm
GO:0015833	16515	1929	3	1	2495	1	2	false	0.7731462925850212	0.8952220229931824	0.0	peptide transport
GO:0016773	16515	1274	3	1	1632	1	1	false	0.78063725490163	0.8999486257381237	0.0	phosphotransferase activity, alcohol group as acceptor
GO:0005622	16515	10525	3	2	11845	2	1	false	0.7895315334192725	0.9062448905334258	0.0	intracellular
GO:0120025	16515	1906	3	1	2390	1	2	false	0.797489539750139	0.9114166168573017	0.0	plasma membrane bounded cell projection
GO:0006464	16515	3764	3	1	4687	1	2	false	0.8030723277178098	0.9138409246444043	0.0	cellular protein modification process
GO:0008104	16515	2531	3	2	2808	2	1	false	0.8124060524294807	0.9204944113364073	0.0	protein localization
GO:0016020	16515	6329	3	1	10934	2	1	false	0.8226437359952804	0.928110881635701	0.0	membrane
GO:0097712	16515	338	3	1	405	1	2	false	0.8345679012347166	0.9375571315998519	2.3713088587117477E-78	vesicle targeting, trans-Golgi to periciliary membrane compartment
GO:0043170	16515	7606	3	1	8995	1	1	false	0.8455808782695051	0.9459040333184294	0.0	macromolecule metabolic process
GO:0110165	16515	10934	3	2	11845	2	1	false	0.8520889902826382	0.9491624195553438	0.0	cellular anatomical entity
GO:0009987	16515	12841	3	2	13878	2	1	false	0.8561333170471993	0.9496604861363891	0.0	cellular process
GO:0005886	16515	5537	3	1	6400	1	2	false	0.8651562500031486	0.9556537656938545	0.0	plasma membrane
GO:0000278	16515	993	3	1	1553	2	2	false	0.8701216800211187	0.9571338480232305	0.0	mitotic cell cycle
GO:0140014	16515	993	3	1	1122	1	2	false	0.8850267379677389	0.9618477549009758	3.7397162116333345E-173	mitotic nuclear division
GO:0006807	16515	8339	3	1	9406	1	1	false	0.8865617690907434	0.9618477549009758	0.0	nitrogen compound metabolic process
GO:0042886	16515	1950	3	1	2183	1	1	false	0.8932661475035535	0.9618477549009758	3.676E-321	amide transport
GO:0008152	16515	9406	3	1	13878	2	1	false	0.8961792902955413	0.9618477549009758	0.0	metabolic process
GO:0044237	16515	8863	3	1	13059	2	2	false	0.8967759585791586	0.9618477549009758	0.0	cellular metabolic process
GO:0003824	16515	6357	3	1	11969	3	1	false	0.8969480880533758	0.9618477549009758	0.0	catalytic activity
GO:1903047	16515	993	3	1	1438	2	2	false	0.9043847143297429	0.9618477549009758	0.0	mitotic cell cycle process
GO:0016477	16515	1315	3	1	1451	1	1	false	0.9062715368704692	0.9618477549009758	2.5941692467191015E-195	cell migration
GO:0005575	16515	11845	3	2	14589	3	1	false	0.9071973142816022	0.9618477549009758	0.0	cellular_component
GO:0072698	16515	43	3	2	45	2	1	false	0.9121212121212161	0.9632000000000043	0.0010101010101010136	protein localization to microtubule cytoskeleton
GO:0010970	16515	435	3	1	470	1	2	false	0.9255319148939911	0.96987738323819	1.1339005228704009E-53	transport along microtubule
GO:0044238	16515	8708	3	1	9406	1	1	false	0.9257920476364541	0.96987738323819	0.0	primary metabolic process
GO:0005813	16515	560	3	1	738	2	2	false	0.9420745496461664	0.9829500894052853	2.5063700121632144E-176	centrosome
GO:0015031	16515	1899	3	1	2008	1	2	false	0.945717131473267	0.9829500894052853	2.850273740397961E-183	protein transport
GO:0071704	16515	8995	3	1	9406	1	1	false	0.9563044864969051	0.9900564095497371	0.0	organic substance metabolic process
GO:0000280	16515	1122	3	1	1165	1	1	false	0.9630901287558652	0.9923566929747547	1.861771880780646E-79	nuclear division
GO:0051234	16515	4792	3	1	5875	2	1	false	0.9660442049034544	0.9923566929747547	0.0	establishment of localization
GO:0006810	16515	4702	3	1	4792	1	1	false	0.9812186978288634	0.9940179461596822	1.9528703698435357E-193	transport
GO:0035735	16515	338	3	1	344	1	2	false	0.9825581395349285	0.9940179461596822	4.5396339318740405E-13	intraciliary transport involved in cilium assembly
GO:0005925	16515	399	3	1	406	1	1	false	0.982758620689645	0.9940179461596822	2.9196624968407593E-15	focal adhesion
GO:0120036	16515	1437	3	1	1456	1	1	false	0.9869505494513129	0.9940179461596822	1.0870553178834464E-43	plasma membrane bounded cell projection organization
GO:0099512	16515	1223	3	2	1229	2	1	false	0.9902558421206307	0.9940179461596822	2.1150941658829377E-16	supramolecular fiber
GO:0008150	16515	13878	3	2	14589	3	1	false	0.9931147088163584	0.9940179461596822	0.0	biological_process
GO:0006796	16515	2991	3	1	3009	1	1	false	0.9940179461596822	0.9940179461596822	1.6476590431454356E-47	phosphate-containing compound metabolic process
GO:0000000	16515	14589	3	3	0	0	0	true	1.0	1.0	1.0	Gene Ontology
GO:1904825	16515	5	3	2	5	2	1	true	1.0	1.0	1.0	protein localization to microtubule plus-end
