## Supplementary File S3 for "PIGNON: A protein-protein interaction-guided functional enrichment analysis for quantitative proteomics": table-mcl2_cluster1037-Parent-Child-Union-Benjamini-Hochberg.txt

ID	Pop.total	Pop.term	Study.total	Study.term	Pop.family	Study.family	nparents	is.trivial	p	p.adjusted	p.min	name
GO:0016604	16515	754	3	1	10934	1	2	false	0.06895920980452797	0.8834738996207747	0.0	nuclear body
GO:0051865	16515	68	3	1	807	1	1	false	0.08426270136308277	0.8834738996207747	9.742484104058489E-101	protein autoubiquitination
GO:0005654	16515	1101	3	1	10934	1	2	false	0.10069507956869511	0.8834738996207747	0.0	nucleoplasm
GO:0008283	16515	1612	3	1	13878	1	1	false	0.11615506557202257	0.8834738996207747	0.0	cell population proliferation
GO:0019787	16515	523	3	1	3955	1	2	false	0.13223767383051124	0.8834738996207747	0.0	ubiquitin-like protein transferase activity
GO:0044257	16515	735	3	1	4887	1	3	false	0.15039901780179296	0.8834738996207747	0.0	cellular protein catabolic process
GO:0044265	16515	1103	3	1	7226	1	3	false	0.15264323277102665	0.8834738996207747	0.0	cellular macromolecule catabolic process
GO:0030163	16515	878	3	1	5628	1	3	false	0.1560056858560835	0.8834738996207747	0.0	protein catabolic process
GO:0042127	16515	1354	3	1	8277	1	2	false	0.16358584027908812	0.8834738996207747	0.0	regulation of cell population proliferation
GO:0009057	16515	1319	3	1	8030	1	2	false	0.16425902864220246	0.8834738996207747	0.0	macromolecule catabolic process
GO:0008284	16515	816	3	1	4921	1	3	false	0.1658199552931334	0.8834738996207747	0.0	positive regulation of cell population proliferation
GO:0070936	16515	52	3	1	309	1	1	false	0.16828478964400012	0.8834738996207747	2.5445736473523254E-60	protein K48-linked ubiquitination
GO:1901565	16515	1167	3	1	6503	1	2	false	0.17945563586046986	0.8834738996207747	0.0	organonitrogen compound catabolic process
GO:1901575	16515	1956	3	1	9133	1	2	false	0.21416840030540835	0.9713228040775912	0.0	organic substance catabolic process
GO:0044248	16515	2055	3	1	8923	1	2	false	0.23030370951582915	0.9713228040775912	0.0	cellular catabolic process
GO:0009056	16515	2357	3	1	9406	1	1	false	0.25058473314938123	0.9713228040775912	0.0	catabolic process
GO:0070647	16515	1066	3	1	3764	1	1	false	0.2832093517531884	0.9713228040775912	0.0	protein modification by small protein conjugation or removal
GO:0006508	16515	1639	3	1	5250	1	1	false	0.3121904761908783	0.9713228040775912	0.0	proteolysis
GO:0048522	16515	4621	3	1	12886	1	3	false	0.3586062393309947	0.9713228040775912	0.0	positive regulation of cellular process
GO:0031974	16515	3948	3	1	10934	1	1	false	0.36107554417561966	0.9713228040775912	0.0	membrane-enclosed lumen
GO:0048518	16515	5275	3	1	13878	1	2	false	0.380097996832367	0.9713228040775912	0.0	positive regulation of biological process
GO:0000209	16515	309	3	1	807	1	1	false	0.38289962825285717	0.9713228040775912	2.0409498993751335E-232	protein polyubiquitination
GO:0051603	16515	680	3	1	1685	1	2	false	0.40356083086041356	0.9713228040775912	0.0	proteolysis involved in cellular protein catabolic process
GO:0043233	16515	3948	3	1	9283	1	2	false	0.42529354734620334	0.9713228040775912	0.0	organelle lumen
GO:0070013	16515	3948	3	1	9004	1	2	false	0.4384717903129156	0.9713228040775912	0.0	intracellular organelle lumen
GO:0016740	16515	2841	3	1	6357	1	1	false	0.4469089193007851	0.9713228040775912	0.0	transferase activity
GO:0005634	16515	3375	3	1	7335	1	1	false	0.46012269938630634	0.9713228040775912	0.0	nucleus
GO:0004842	16515	423	3	1	901	1	2	false	0.46947835738049537	0.9713228040775912	1.1918074151240077E-269	ubiquitin-protein transferase activity
GO:0140096	16515	3053	3	1	6357	1	1	false	0.4802579833254222	0.9713228040775912	0.0	catalytic activity, acting on a protein
GO:0043412	16515	3949	3	1	7606	1	1	false	0.5191953720732142	0.9713228040775912	0.0	macromolecule modification
GO:0010498	16515	456	3	1	878	1	2	false	0.519362186788245	0.9713228040775912	3.558302174652053E-263	proteasomal protein catabolic process
GO:0003824	16515	6357	3	1	11969	1	1	false	0.5311220653368192	0.9713228040775912	0.0	catalytic activity
GO:0043632	16515	602	3	1	1103	1	1	false	0.5457842248411829	0.9713228040775912	0.0	modification-dependent macromolecule catabolic process
GO:0019538	16515	5250	3	1	8935	1	3	false	0.5875769445978096	0.9713228040775912	0.0	protein metabolic process
GO:0031981	16515	2789	3	1	4497	1	2	false	0.6201912386041649	0.9713228040775912	0.0	nuclear lumen
GO:0050794	16515	8239	3	1	12995	1	2	false	0.6340130819556123	0.9713228040775912	0.0	regulation of cellular process
GO:0043161	16515	403	3	1	635	1	2	false	0.6346456692912988	0.9713228040775912	2.8386962439804797E-180	proteasome-mediated ubiquitin-dependent protein catabolic process
GO:0050789	16515	8917	3	1	13878	1	2	false	0.6425277417508793	0.9713228040775912	0.0	regulation of biological process
GO:0044267	16515	4687	3	1	7022	1	2	false	0.6674736542281041	0.9713228040775912	0.0	cellular protein metabolic process
GO:0008152	16515	9406	3	1	13878	1	1	false	0.6777633664824914	0.9713228040775912	0.0	metabolic process
GO:0044237	16515	8863	3	1	13059	1	2	false	0.678689026725022	0.9713228040775912	0.0	cellular metabolic process
GO:1901564	16515	6170	3	1	9003	1	2	false	0.6853271131903249	0.9713228040775912	0.0	organonitrogen compound metabolic process
GO:0065007	16515	9584	3	1	13878	1	1	false	0.6905894221131463	0.9713228040775912	0.0	biological regulation
GO:0036211	16515	3764	3	1	5415	1	2	false	0.6951061865182656	0.9713228040775912	0.0	protein modification process
GO:0044260	16515	6589	3	1	9167	1	2	false	0.7187738627761757	0.9713228040775912	0.0	cellular macromolecule metabolic process
GO:0006464	16515	3764	3	1	4687	1	2	false	0.8030723277178098	0.9713228040775912	0.0	cellular protein modification process
GO:0043227	16515	7507	3	1	9283	1	1	false	0.808682537973074	0.9713228040775912	0.0	membrane-bounded organelle
GO:0005575	16515	11845	3	1	14589	1	1	false	0.8119130851968446	0.9713228040775912	0.0	cellular_component
GO:0043231	16515	7335	3	1	9029	1	2	false	0.812382323626683	0.9713228040775912	0.0	intracellular membrane-bounded organelle
GO:0003674	16515	11969	3	1	14589	1	1	false	0.8204126396574014	0.9713228040775912	0.0	molecular_function
GO:0032446	16515	886	3	1	1066	1	1	false	0.8311444652909008	0.9713228040775912	1.8746522401419E-209	protein modification by small protein conjugation
GO:0043229	16515	9004	3	1	10673	1	2	false	0.8436240981907518	0.9713228040775912	0.0	intracellular organelle
GO:0043170	16515	7606	3	1	8995	1	1	false	0.8455808782695051	0.9713228040775912	0.0	macromolecule metabolic process
GO:0043226	16515	9283	3	1	10934	1	1	false	0.849003109566795	0.9713228040775912	0.0	organelle
GO:0019941	16515	592	3	1	690	1	2	false	0.8579710144924482	0.9713228040775912	8.138613953273877E-122	modification-dependent protein catabolic process
GO:0006807	16515	8339	3	1	9406	1	1	false	0.8865617690907434	0.9713228040775912	0.0	nitrogen compound metabolic process
GO:0005622	16515	10525	3	1	11845	1	1	false	0.8885605740914505	0.9713228040775912	0.0	intracellular
GO:0016567	16515	807	3	1	886	1	1	false	0.9108352144466583	0.9713228040775912	4.584485883610353E-115	protein ubiquitination
GO:0110165	16515	10934	3	1	11845	1	1	false	0.9230899113551975	0.9713228040775912	0.0	cellular anatomical entity
GO:0009987	16515	12841	3	1	13878	1	1	false	0.9252774175035601	0.9713228040775912	0.0	cellular process
GO:0044238	16515	8708	3	1	9406	1	1	false	0.9257920476364541	0.9713228040775912	0.0	primary metabolic process
GO:0008150	16515	13878	3	1	14589	1	1	false	0.9512646514428278	0.9714839227905068	0.0	biological_process
GO:0071704	16515	8995	3	1	9406	1	1	false	0.9563044864969051	0.9714839227905068	0.0	organic substance metabolic process
GO:0006511	16515	587	3	1	592	1	1	false	0.9915540540541602	0.9915540540541602	1.6785235000588023E-12	ubiquitin-dependent protein catabolic process
GO:0000000	16515	14589	3	1	0	0	0	true	1.0	1.0	1.0	Gene Ontology
