## Supplementary File S3 for "PIGNON: A protein-protein interaction-guided functional enrichment analysis for quantitative proteomics": table-mcl2_cluster1038-Parent-Child-Union-Benjamini-Hochberg.txt

ID	Pop.total	Pop.term	Study.total	Study.term	Pop.family	Study.family	nparents	is.trivial	p	p.adjusted	p.min	name
GO:0006734	16515	33	3	1	9406	2	1	false	0.007004860652626243	0.7930373304833738	6.92992462294289E-95	NADH metabolic process
GO:0019674	16515	43	3	1	9406	2	1	false	0.009122684933247232	0.7930373304833738	9.257401238939815E-119	NAD metabolic process
GO:0031248	16515	92	3	1	10525	2	2	false	0.017406601898800507	0.7930373304833738	1.6732529528090657E-228	protein acetyltransferase complex
GO:0034708	16515	101	3	1	10545	2	2	false	0.019065159720557227	0.7930373304833738	7.165847233616036E-247	methyltransferase complex
GO:0046835	16515	54	3	1	2345	1	2	false	0.023027718550122526	0.7930373304833738	4.3920222068662926E-111	carbohydrate phosphorylation
GO:0008443	16515	31	3	1	1276	1	2	false	0.02429467084640163	0.7930373304833738	6.21144679555866E-63	phosphofructokinase activity
GO:0006735	16515	27	3	1	1065	1	3	false	0.025352112676049685	0.7930373304833738	2.7725489659101585E-54	NADH regeneration
GO:0010675	16515	134	3	1	4861	1	3	false	0.027566344373526744	0.7930373304833738	1.2072122718058051E-265	regulation of cellular carbohydrate metabolic process
GO:0019200	16515	45	3	1	1434	1	2	false	0.03138075313807955	0.7930373304833738	2.1680896258691806E-86	carbohydrate kinase activity
GO:0006109	16515	196	3	1	4889	1	2	false	0.04008999795469008	0.7930373304833738	0.0	regulation of carbohydrate metabolic process
GO:0042594	16515	175	3	1	3683	1	2	false	0.04751561227257287	0.7930373304833738	6.165897095037845E-305	response to starvation
GO:0101005	16515	260	3	1	4821	1	2	false	0.05393071976773841	0.7930373304833738	0.0	ubiquitinyl hydrolase activity
GO:0044262	16515	264	3	1	8902	2	2	false	0.05843625344212297	0.7930373304833738	0.0	cellular carbohydrate metabolic process
GO:0046939	16515	130	3	1	2217	1	1	false	0.05863779882721141	0.7930373304833738	3.4408422572295827E-214	nucleotide phosphorylation
GO:0046034	16515	283	3	1	9406	2	1	false	0.059272221301260496	0.7930373304833738	0.0	ATP metabolic process
GO:0062012	16515	382	3	1	6267	1	2	false	0.060954204563612696	0.7930373304833738	0.0	regulation of small molecule metabolic process
GO:0031330	16515	223	3	1	3652	1	4	false	0.06106243154433742	0.7930373304833738	0.0	negative regulation of cellular catabolic process
GO:0035097	16515	76	3	1	1118	1	2	false	0.06797853309480426	0.7930373304833738	5.330255787555673E-120	histone methyltransferase complex
GO:0016774	16515	111	3	1	1632	1	1	false	0.06801470588230388	0.7930373304833738	1.980965115726932E-175	phosphotransferase activity, carboxyl group as acceptor
GO:0009895	16515	278	3	1	3950	1	3	false	0.07037974683542668	0.7930373304833738	0.0	negative regulation of catabolic process
GO:0016853	16515	232	3	1	6357	2	1	false	0.07166403679979413	0.7930373304833738	0.0	isomerase activity
GO:0061919	16515	485	3	1	12841	2	1	false	0.074115572660354	0.7930373304833738	0.0	process utilizing autophagic mechanism
GO:0000123	16515	84	3	1	1109	1	2	false	0.07574391343555793	0.7930373304833738	1.402479859552204E-128	histone acetyltransferase complex
GO:0004618	16515	111	3	1	1426	1	2	false	0.07784011220194595	0.7930373304833738	1.1175190912424194E-168	phosphoglycerate kinase activity
GO:0016052	16515	176	3	1	2252	1	2	false	0.0781527531083512	0.7930373304833738	1.9705320068870085E-267	carbohydrate catabolic process
GO:0031965	16515	279	3	1	3270	1	2	false	0.08532110091743372	0.7930373304833738	0.0	nuclear membrane
GO:0046365	16515	55	3	1	638	1	3	false	0.08620689655172417	0.7930373304833738	7.576714202232289E-81	monosaccharide catabolic process
GO:1901796	16515	176	3	1	1839	1	2	false	0.09570418705816526	0.7930373304833738	3.0792798565028942E-251	regulation of signal transduction by p53 class mediator
GO:0072331	16515	260	3	1	2462	1	1	false	0.10560519902525044	0.7930373304833738	0.0	signal transduction by p53 class mediator
GO:0044282	16515	365	3	1	3416	1	2	false	0.1068501170958283	0.7930373304833738	0.0	small molecule catabolic process
GO:0006091	16515	491	3	1	8863	2	1	false	0.10773457077643023	0.7930373304833738	0.0	generation of precursor metabolites and energy
GO:0006325	16515	713	3	1	6509	1	2	false	0.1095406360421305	0.7930373304833738	0.0	chromatin organization
GO:0043543	16515	217	3	1	3764	2	1	false	0.1119936187209707	0.7930373304833738	0.0	protein acylation
GO:0000287	16515	202	3	1	1729	1	1	false	0.1168305378831269	0.7930373304833738	6.034098798833077E-270	magnesium ion binding
GO:0072521	16515	511	3	1	8470	2	5	false	0.11702807224053802	0.7930373304833738	0.0	purine-containing compound metabolic process
GO:0010507	16515	73	3	1	622	1	3	false	0.11736334405146205	0.7930373304833738	4.1144563758377595E-97	negative regulation of autophagy
GO:0005975	16515	557	3	1	8996	2	2	false	0.12000563032077784	0.7930373304833738	0.0	carbohydrate metabolic process
GO:0055086	16515	656	3	1	5306	1	2	false	0.12363362231400009	0.7930373304833738	0.0	nucleobase-containing small molecule metabolic process
GO:0019725	16515	841	3	1	12869	2	3	false	0.12643570019427885	0.7930373304833738	0.0	cellular homeostasis
GO:0016829	16515	416	3	1	6357	2	1	false	0.12660661680897872	0.7930373304833738	0.0	lyase activity
GO:1902493	16515	92	3	1	726	1	1	false	0.12672176308538058	0.7930373304833738	3.1992174935935995E-119	acetyltransferase complex
GO:0005635	16515	446	3	1	6747	2	3	false	0.12784639139300533	0.7930373304833738	0.0	nuclear envelope
GO:0031974	16515	3948	3	2	10934	2	1	false	0.13035444734853274	0.7930373304833738	0.0	membrane-enclosed lumen
GO:0070646	16515	273	3	1	2082	1	2	false	0.131123919308356	0.7930373304833738	0.0	protein modification by small protein removal
GO:0016830	16515	55	3	1	416	1	1	false	0.13221153846155106	0.7930373304833738	4.746481070600695E-70	carbon-carbon lyase activity
GO:0031329	16515	772	3	1	5738	1	3	false	0.13454165214361283	0.7930373304833738	0.0	regulation of cellular catabolic process
GO:0005996	16515	261	3	1	1933	1	2	false	0.1350232798758715	0.7930373304833738	0.0	monosaccharide metabolic process
GO:0001217	16515	226	3	1	1641	1	2	false	0.13772090188904335	0.7930373304833738	7.939988714179911E-285	DNA-binding transcription repressor activity
GO:0019693	16515	483	3	1	3417	1	3	false	0.14135206321342092	0.7930373304833738	0.0	ribose phosphate metabolic process
GO:0006007	16515	31	3	1	213	1	2	false	0.14553990610328826	0.7930373304833738	5.397126803915082E-38	glucose catabolic process
GO:0009894	16515	925	3	1	6072	1	2	false	0.15233860342603214	0.7930373304833738	0.0	regulation of catabolic process
GO:0010628	16515	801	3	1	4743	1	3	false	0.168880455407603	0.7930373304833738	0.0	positive regulation of gene expression
GO:0010485	16515	16	3	1	94	1	2	false	0.17021276595745066	0.7930373304833738	2.1789859310384534E-18	H4 histone acetyltransferase activity
GO:0001678	16515	135	3	1	793	1	2	false	0.17023959646903217	0.7930373304833738	1.9411979300083042E-156	cellular glucose homeostasis
GO:0043233	16515	3948	3	2	9283	2	2	false	0.18084826883901392	0.7930373304833738	0.0	organelle lumen
GO:0061718	16515	27	3	1	149	1	2	false	0.1812080536912824	0.7930373304833738	2.8230572618528378E-30	glucose catabolic process to pyruvate
GO:0016903	16515	138	3	1	757	1	1	false	0.18229854689570962	0.7930373304833738	2.0410077817667137E-155	oxidoreductase activity, acting on the aldehyde or oxo group of donors
GO:0005654	16515	1101	3	1	10934	2	2	false	0.19125894286302064	0.7930373304833738	0.0	nucleoplasm
GO:0070013	16515	3948	3	2	9004	2	2	false	0.19223016287603462	0.7930373304833738	0.0	intracellular organelle lumen
GO:0006753	16515	587	3	1	3053	1	3	false	0.19226989846037554	0.7930373304833738	0.0	nucleoside phosphate metabolic process
GO:0009991	16515	473	3	1	2447	1	1	false	0.19329791581499436	0.7930373304833738	0.0	response to extracellular stimulus
GO:0031975	16515	1126	3	1	10934	2	1	false	0.19536630574851327	0.7930373304833738	0.0	envelope
GO:0016746	16515	296	3	1	2841	2	1	false	0.19755491767913919	0.7930373304833738	0.0	transferase activity, transferring acyl groups
GO:0016569	16515	437	3	1	4154	2	2	false	0.19935528156746288	0.7930373304833738	0.0	covalent chromatin modification
GO:0016740	16515	2841	3	2	6357	2	1	false	0.19968869270163794	0.7930373304833738	0.0	transferase activity
GO:0045935	16515	1094	3	1	5450	1	4	false	0.2007339449542124	0.7930373304833738	0.0	positive regulation of nucleobase-containing compound metabolic process
GO:0006757	16515	112	3	1	545	1	4	false	0.20550458715597603	0.7930373304833738	1.4114609696311662E-119	ATP generation from ADP
GO:0051254	16515	913	3	1	4433	1	4	false	0.20595533498718693	0.7930373304833738	0.0	positive regulation of RNA metabolic process
GO:0019320	16515	49	3	1	237	1	2	false	0.2067510548523284	0.7930373304833738	5.502964244764572E-52	hexose catabolic process
GO:0006082	16515	1019	3	1	9265	2	3	false	0.20788174802971307	0.7930373304833738	0.0	organic acid metabolic process
GO:0016570	16515	421	3	1	3779	2	2	false	0.21042536622735658	0.7930373304833738	0.0	histone modification
GO:0019637	16515	1008	3	1	9042	2	2	false	0.2105427409589707	0.7930373304833738	0.0	organophosphate metabolic process
GO:0055114	16515	1051	3	1	9406	2	1	false	0.21099973175458142	0.7930373304833738	0.0	oxidation-reduction process
GO:0033500	16515	221	3	1	1045	1	1	false	0.21148325358854747	0.7930373304833738	2.3881191266294634E-233	carbohydrate homeostasis
GO:0008233	16515	1074	3	1	5075	1	3	false	0.21162561576334948	0.7930373304833738	0.0	peptidase activity
GO:0005634	16515	3375	3	2	7335	2	1	false	0.21167902750705916	0.7930373304833738	0.0	nucleus
GO:0001227	16515	226	3	1	1066	1	3	false	0.21200750469040508	0.7930373304833738	2.282978417684042E-238	DNA-binding transcription repressor activity, RNA polymerase II-specific
GO:0000785	16515	1237	3	1	10934	2	2	false	0.21347671437339977	0.7930373304833738	0.0	chromatin
GO:0031328	16515	1186	3	1	5530	1	4	false	0.21446654611146163	0.7930373304833738	0.0	positive regulation of cellular biosynthetic process
GO:0009891	16515	1233	3	1	5739	1	3	false	0.21484579195059936	0.7930373304833738	0.0	positive regulation of biosynthetic process
GO:0016491	16515	757	3	1	6524	2	2	false	0.2186182590433337	0.7930373304833738	0.0	oxidoreductase activity
GO:0006165	16515	128	3	1	581	1	3	false	0.22030981067121383	0.7930373304833738	2.228358214210284E-132	nucleoside diphosphate phosphorylation
GO:0045934	16515	1121	3	1	5079	1	4	false	0.22071273872797034	0.7930373304833738	0.0	negative regulation of nucleobase-containing compound metabolic process
GO:0009890	16515	1224	3	1	5516	1	3	false	0.22189992748418025	0.7930373304833738	0.0	negative regulation of biosynthetic process
GO:1901135	16515	1073	3	1	8995	2	1	false	0.22435892348900835	0.7930373304833738	0.0	carbohydrate derivative metabolic process
GO:0031327	16515	1201	3	1	5235	1	4	false	0.2294173829989134	0.7930373304833738	0.0	negative regulation of cellular biosynthetic process
GO:0045893	16515	564	3	1	2440	1	4	false	0.23114754098389434	0.7930373304833738	0.0	positive regulation of transcription, DNA-templated
GO:0051276	16515	1114	3	1	4814	1	1	false	0.23140839218997097	0.7930373304833738	0.0	chromosome organization
GO:0005623	16515	1465	3	1	11845	2	1	false	0.23207394738811127	0.7930373304833738	0.0	cell
GO:0031967	16515	1126	3	1	9029	2	3	false	0.23387822912926962	0.7930373304833738	0.0	organelle envelope
GO:0010906	16515	109	3	1	462	1	3	false	0.23593073593074723	0.7930373304833738	5.483935469942038E-109	regulation of glucose metabolic process
GO:0006914	16515	485	3	1	2055	1	2	false	0.23600973235995804	0.7930373304833738	0.0	autophagy
GO:0043981	16515	15	3	1	63	1	1	false	0.23809523809523717	0.7930373304833738	8.187880127782087E-15	histone H4-K5 acetylation
GO:0043982	16515	15	3	1	63	1	1	false	0.23809523809523717	0.7930373304833738	8.187880127782087E-15	histone H4-K8 acetylation
GO:0010557	16515	1109	3	1	4648	1	4	false	0.23859724612644276	0.7930373304833738	0.0	positive regulation of macromolecule biosynthetic process
GO:0004365	16515	27	3	1	111	1	1	false	0.24324324324323662	0.7930373304833738	2.047039106656465E-26	glyceraldehyde-3-phosphate dehydrogenase (NAD+) (phosphorylating) activity
GO:0061615	16515	27	3	1	111	1	4	false	0.24324324324323662	0.7930373304833738	2.047039106656465E-26	glycolytic process through fructose-6-phosphate
GO:0009132	16515	144	3	1	587	1	1	false	0.2453151618398848	0.7930373304833738	2.442921476294658E-141	nucleoside diphosphate metabolic process
GO:0140110	16515	1582	3	1	11969	2	1	false	0.24688898024482392	0.7930373304833738	0.0	transcription regulator activity
GO:0051253	16515	1028	3	1	4032	1	4	false	0.25496031746060777	0.8107738095247327	0.0	negative regulation of RNA metabolic process
GO:0046031	16515	119	3	1	461	1	2	false	0.25813449023857876	0.8127402761967134	1.0795618302038853E-113	ADP metabolic process
GO:0006090	16515	146	3	1	558	1	1	false	0.26164874551973094	0.8129488136942712	1.3395399862624494E-138	pyruvate metabolic process
GO:0010558	16515	1157	3	1	4394	1	4	false	0.2633136094670124	0.8129488136942712	0.0	negative regulation of macromolecule biosynthetic process
GO:0043412	16515	3949	3	2	7606	2	1	false	0.2695310097224153	0.8241428951127698	0.0	macromolecule modification
GO:0050896	16515	7281	3	2	13878	2	1	false	0.2752326419439924	0.8259740259740199	0.0	response to stimulus
GO:0016860	16515	65	3	1	232	1	1	false	0.28017241379309243	0.8259740259740199	2.9825293413967743E-59	intramolecular oxidoreductase activity
GO:0003824	16515	6357	3	2	11969	2	1	false	0.28206984018158265	0.8259740259740199	0.0	catalytic activity
GO:1902494	16515	1314	3	1	4639	1	1	false	0.2832507005815175	0.8259740259740199	0.0	catalytic complex
GO:0000981	16515	603	3	1	2123	1	4	false	0.28403203014610584	0.8259740259740199	0.0	DNA-binding transcription factor activity, RNA polymerase II-specific
GO:0043984	16515	18	3	1	63	1	1	false	0.28571428571428364	0.8259740259740199	3.8629221694438654E-16	histone H4-K16 acetylation
GO:1902680	16515	819	3	1	2724	1	5	false	0.30066079295172277	0.8552837064025387	0.0	positive regulation of RNA biosynthetic process
GO:0001216	16515	400	3	1	1325	1	2	false	0.3018867924526494	0.8552837064025387	0.0	DNA-binding transcription activator activity
GO:2000113	16515	1054	3	1	3468	1	4	false	0.30392156862731723	0.8552837064025387	0.0	negative regulation of cellular macromolecule biosynthetic process
GO:0018205	16515	357	3	1	1150	1	1	false	0.3104347826086764	0.8659496567505185	1.6538706783194315E-308	peptidyl-lysine modification
GO:0010629	16515	1372	3	1	4323	1	3	false	0.3173721952349749	0.8692538692544792	0.0	negative regulation of gene expression
GO:0043167	16515	2941	3	1	9221	1	1	false	0.31894588439683935	0.8692538692544792	0.0	ion binding
GO:0045944	16515	497	3	1	1554	1	3	false	0.31981981982004426	0.8692538692544792	0.0	positive regulation of transcription by RNA polymerase II
GO:0045892	16515	874	3	1	2657	1	5	false	0.32894241625948895	0.8864719353433685	0.0	negative regulation of transcription, DNA-templated
GO:0010506	16515	312	3	1	934	1	2	false	0.3340471092076123	0.8926637035968128	1.4719553349994002E-257	regulation of autophagy
GO:0016573	16515	143	3	1	423	1	2	false	0.3380614657210456	0.8958628841607709	7.291053741646192E-117	histone acetylation
GO:0019538	16515	5250	3	2	8935	2	3	false	0.34521954132159616	0.8997577703801167	0.0	protein metabolic process
GO:1903508	16515	819	3	1	2359	1	3	false	0.34718100890243003	0.8997577703801167	0.0	positive regulation of nucleic acid-templated transcription
GO:0044281	16515	1811	3	1	9406	2	1	false	0.34801951495834704	0.8997577703801167	0.0	small molecule metabolic process
GO:1901363	16515	3236	3	1	9221	1	1	false	0.3509380761330863	0.8999863565348504	0.0	heterocyclic compound binding
GO:0097159	16515	3307	3	1	9221	1	1	false	0.35863789177102323	0.9055825600255126	0.0	organic cyclic compound binding
GO:0005694	16515	1624	3	1	4526	1	1	false	0.3588157313308635	0.9055825600255126	0.0	chromosome
GO:1902679	16515	954	3	1	2613	1	5	false	0.3650975889776049	0.9075342465753405	0.0	negative regulation of RNA biosynthetic process
GO:0016835	16515	154	3	1	416	1	1	false	0.3701923076923407	0.9075342465753405	2.1039926219434314E-118	carbon-oxygen lyase activity
GO:0044665	16515	29	3	1	76	1	1	false	0.3815789473684165	0.9075342465753405	1.2127772862319127E-21	MLL1/2 complex
GO:0004402	16515	55	3	1	144	1	2	false	0.3819444444444479	0.9075342465753405	3.7762263329318237E-41	histone acetyltransferase activity
GO:1901575	16515	1956	3	1	9133	2	2	false	0.3824871266493513	0.9075342465753405	0.0	organic substance catabolic process
GO:0031981	16515	2789	3	2	4497	2	2	false	0.3845847805222306	0.9075342465753405	0.0	nuclear lumen
GO:0035556	16515	2462	3	1	11378	2	2	false	0.38595850583595853	0.9075342465753405	0.0	intracellular signal transduction
GO:0035326	16515	590	3	1	1506	1	1	false	0.391766268260459	0.9075342465753405	0.0	cis-regulatory region binding
GO:0018394	16515	152	3	1	387	1	2	false	0.39276485788111387	0.9075342465753405	6.011990745058808E-112	peptidyl-lysine acetylation
GO:0031324	16515	2129	3	1	9593	2	4	false	0.3946292155779225	0.9075342465753405	0.0	negative regulation of cellular metabolic process
GO:0050794	16515	8239	3	2	12995	2	2	false	0.401954730578933	0.9075342465753405	0.0	regulation of cellular process
GO:1903507	16515	954	3	1	2359	1	3	false	0.4044086477324244	0.9075342465753405	0.0	negative regulation of nucleic acid-templated transcription
GO:0044248	16515	2055	3	1	8923	2	2	false	0.40758748859335947	0.9075342465753405	0.0	cellular catabolic process
GO:0043995	16515	9	3	1	22	1	2	false	0.4090909090909078	0.9075342465753405	2.0103735274013903E-6	histone acetyltransferase activity (H4-K5 specific)
GO:0043996	16515	9	3	1	22	1	2	false	0.4090909090909078	0.9075342465753405	2.0103735274013903E-6	histone acetyltransferase activity (H4-K8 specific)
GO:0000987	16515	585	3	1	1418	1	2	false	0.41255289139610724	0.9075342465753405	0.0	cis-regulatory region sequence-specific DNA binding
GO:0050789	16515	8917	3	2	13878	2	2	false	0.41282534736715193	0.9075342465753405	0.0	regulation of biological process
GO:0051172	16515	1965	3	1	8407	2	3	false	0.4128574069046822	0.9075342465753405	0.0	negative regulation of nitrogen compound metabolic process
GO:0019219	16515	2640	3	1	6350	1	4	false	0.4157480314960086	0.9075342465753405	0.0	regulation of nucleobase-containing compound metabolic process
GO:0046972	16515	10	3	1	24	1	2	false	0.4166666666666658	0.9075342465753405	5.098773439061469E-7	histone acetyltransferase activity (H4-K16 specific)
GO:0009892	16515	2467	3	1	10162	2	3	false	0.42661653576613967	0.9228847508410369	0.0	negative regulation of metabolic process
GO:0009889	16515	2875	3	1	6647	1	2	false	0.4325259515560682	0.9250649563638773	0.0	regulation of biosynthetic process
GO:0031326	16515	2783	3	1	6367	1	3	false	0.4370975341588632	0.9250649563638773	0.0	regulation of cellular biosynthetic process
GO:0009056	16515	2357	3	1	9406	2	1	false	0.43839672506740646	0.9250649563638773	0.0	catabolic process
GO:0043967	16515	63	3	1	143	1	1	false	0.44055944055942303	0.9250649563638773	3.68138435767025E-42	histone H4 acetylation
GO:0044267	16515	4687	3	2	7022	2	2	false	0.4454894664174202	0.9250649563638773	0.0	cellular protein metabolic process
GO:0051252	16515	2375	3	1	5290	1	3	false	0.44896030245695573	0.9250649563638773	0.0	regulation of RNA metabolic process
GO:0008152	16515	9406	3	2	13878	2	1	false	0.4593474426524375	0.9250649563638773	0.0	metabolic process
GO:0044237	16515	8863	3	2	13059	2	2	false	0.4606020948724073	0.9250649563638773	0.0	cellular metabolic process
GO:0031325	16515	2641	3	1	9799	2	4	false	0.46641511527881546	0.9250649563638773	0.0	positive regulation of cellular metabolic process
GO:0009893	16515	2828	3	1	10458	2	3	false	0.4677245848649835	0.9250649563638773	0.0	positive regulation of metabolic process
GO:1901564	16515	6170	3	2	9003	2	2	false	0.4696492958551283	0.9250649563638773	0.0	organonitrogen compound metabolic process
GO:0042592	16515	1707	3	1	3583	1	1	false	0.4764164108288804	0.9250649563638773	0.0	homeostatic process
GO:0065007	16515	9584	3	2	13878	2	1	false	0.4768983520948942	0.9250649563638773	0.0	biological regulation
GO:0036211	16515	3764	3	2	5415	2	2	false	0.483133465065599	0.9250649563638773	0.0	protein modification process
GO:0010468	16515	2644	3	1	5456	1	2	false	0.48460410557359895	0.9250649563638773	0.0	regulation of gene expression
GO:0010556	16515	2677	3	1	5514	1	3	false	0.48549147624212136	0.9250649563638773	0.0	regulation of macromolecule biosynthetic process
GO:0070647	16515	1066	3	1	3764	2	1	false	0.4862651133873587	0.9250649563638773	0.0	protein modification by small protein conjugation or removal
GO:0006351	16515	2161	3	1	4421	1	3	false	0.4888034381364633	0.9250649563638773	0.0	transcription, DNA-templated
GO:0016861	16515	32	3	1	65	1	1	false	0.49230769230768523	0.9250649563638773	2.770302411443656E-19	intramolecular oxidoreductase activity, interconverting aldoses and ketoses
GO:0010605	16515	2252	3	1	7683	2	3	false	0.5003401004041759	0.9250649563638773	0.0	negative regulation of macromolecule metabolic process
GO:0051173	16515	2492	3	1	8444	2	3	false	0.5031699462235064	0.9250649563638773	0.0	positive regulation of nitrogen compound metabolic process
GO:0032774	16515	2371	3	1	4657	1	3	false	0.5091260468124964	0.9250649563638773	0.0	RNA biosynthetic process
GO:0016410	16515	91	3	1	178	1	1	false	0.5112359550562042	0.9250649563638773	4.570375630728127E-53	N-acyltransferase activity
GO:0000122	16515	807	3	1	1574	1	3	false	0.5127064803044966	0.9250649563638773	0.0	negative regulation of transcription by RNA polymerase II
GO:0044260	16515	6589	3	2	9167	2	2	false	0.516613812783276	0.9250649563638773	0.0	cellular macromolecule metabolic process
GO:0018193	16515	1150	3	1	3764	2	1	false	0.5177622993381494	0.9250649563638773	0.0	peptidyl-amino acid modification
GO:0006096	16515	111	3	1	212	1	7	false	0.5235849056603699	0.9250649563638773	3.510465594908556E-63	glycolytic process
GO:1902531	16515	1775	3	1	3387	1	2	false	0.5240625922641011	0.9250649563638773	0.0	regulation of intracellular signal transduction
GO:0006508	16515	1639	3	1	5250	2	1	false	0.526958967242649	0.9250649563638773	0.0	proteolysis
GO:0003700	16515	1187	3	1	2246	1	3	false	0.5284951024046584	0.9250649563638773	0.0	DNA-binding transcription factor activity
GO:0012505	16515	3456	3	1	10934	2	3	false	0.5322708642390094	0.9250649563638773	0.0	endomembrane system
GO:0018130	16515	3081	3	1	5741	1	2	false	0.5366660860487552	0.9250649563638773	0.0	heterocycle biosynthetic process
GO:0019438	16515	3096	3	1	5759	1	2	false	0.5375933321753205	0.9250649563638773	0.0	aromatic compound biosynthetic process
GO:0009966	16515	2880	3	1	5336	1	4	false	0.539730134934311	0.9250649563638773	0.0	regulation of signal transduction
GO:0048523	16515	4164	3	1	12864	2	3	false	0.5426272538044857	0.9250649563638773	0.0	negative regulation of cellular process
GO:0016407	16515	97	3	1	178	1	1	false	0.5449438202247482	0.9250649563638773	8.943535539092454E-53	acetyltransferase activity
GO:1901362	16515	3230	3	1	5889	1	2	false	0.5484802173548106	0.9250649563638773	0.0	organic cyclic compound biosynthetic process
GO:0001012	16515	829	3	1	1506	1	1	false	0.5504648074372095	0.9250649563638773	0.0	RNA polymerase II regulatory region DNA binding
GO:0010604	16515	2560	3	1	7739	2	3	false	0.5521893838695444	0.9250649563638773	0.0	positive regulation of macromolecule metabolic process
GO:1990234	16515	726	3	1	1314	1	1	false	0.5525114155252855	0.9250649563638773	0.0	transferase complex
GO:0016866	16515	129	3	1	232	1	1	false	0.556034482758588	0.9250649563638773	1.1847578980744412E-68	intramolecular transferase activity
GO:0009605	16515	2447	3	1	7281	2	1	false	0.5592411605685275	0.9250649563638773	0.0	response to external stimulus
GO:0048519	16515	4686	3	1	13878	2	2	false	0.5613174994517115	0.9250649563638773	0.0	negative regulation of biological process
GO:0006793	16515	3009	3	1	8863	2	1	false	0.563766767598372	0.9250649563638773	0.0	phosphorus metabolic process
GO:0031090	16515	3159	3	1	9284	2	2	false	0.5647710326371135	0.9250649563638773	0.0	organelle membrane
GO:0019783	16515	355	3	1	622	1	1	false	0.5707395498392939	0.9250649563638773	9.176914798745161E-184	ubiquitin-like protein-specific protease activity
GO:0001228	16515	400	3	1	695	1	3	false	0.575539568345429	0.9250649563638773	5.704947819507745E-205	DNA-binding transcription activator activity, RNA polymerase II-specific
GO:0000977	16515	822	3	1	1421	1	2	false	0.5784658691056865	0.9250649563638773	0.0	RNA polymerase II regulatory region sequence-specific DNA binding
GO:0006355	16515	1873	3	1	3216	1	4	false	0.5824004975125974	0.9250649563638773	0.0	regulation of transcription, DNA-templated
GO:0048522	16515	4621	3	1	12886	2	3	false	0.5886318945909153	0.9250649563638773	0.0	positive regulation of cellular process
GO:0007165	16515	4610	3	1	12851	2	5	false	0.5887867740014167	0.9250649563638773	0.0	signal transduction
GO:0016301	16515	1426	3	1	2396	1	2	false	0.5951585976633993	0.9250649563638773	0.0	kinase activity
GO:0008234	16515	622	3	1	1042	1	1	false	0.5969289827253581	0.9250649563638773	3.040490279962583E-304	cysteine-type peptidase activity
GO:0023052	16515	5095	3	1	13878	2	1	false	0.599489557351409	0.9250649563638773	0.0	signaling
GO:0023051	16515	3308	3	1	9004	2	2	false	0.5998332753785816	0.9250649563638773	0.0	regulation of signaling
GO:0016747	16515	178	3	1	296	1	1	false	0.6013513513512682	0.9250649563638773	7.57658746519481E-86	transferase activity, transferring acyl groups other than amino-acyl groups
GO:0032787	16515	558	3	1	923	1	1	false	0.604550379198336	0.9250649563638773	3.5374141163475025E-268	monocarboxylic acid metabolic process
GO:0065008	16515	3583	3	1	9584	2	1	false	0.6079634271676224	0.9250649563638773	0.0	regulation of biological quality
GO:0034654	16515	3033	3	1	4963	1	5	false	0.6111223050563478	0.9250649563638773	0.0	nucleobase-containing compound biosynthetic process
GO:0048878	16515	1045	3	1	1707	1	1	false	0.6121851200940747	0.9250649563638773	0.0	chemical homeostasis
GO:0001067	16515	1507	3	1	2455	1	1	false	0.6138492871691265	0.9250649563638773	0.0	regulatory region nucleic acid binding
GO:0048583	16515	3777	3	1	9953	2	2	false	0.6149830247115128	0.9250649563638773	0.0	regulation of response to stimulus
GO:0048518	16515	5275	3	1	13878	2	2	false	0.6157384858932995	0.9250649563638773	0.0	positive regulation of biological process
GO:0016832	16515	34	3	1	55	1	1	false	0.6181818181818137	0.9250649563638773	1.1880310858726769E-15	aldehyde-lyase activity
GO:0055082	16515	717	3	1	1156	1	2	false	0.6202422145332385	0.9250649563638773	0.0	cellular chemical homeostasis
GO:0043169	16515	1836	3	1	2941	1	1	false	0.6242774566465132	0.9250649563638773	0.0	cation binding
GO:0006357	16515	1292	3	1	2065	1	2	false	0.6256658595646695	0.9250649563638773	0.0	regulation of transcription by RNA polymerase II
GO:0010646	16515	3269	3	1	8383	2	2	false	0.6278745320764318	0.9250649563638773	0.0	regulation of cell communication
GO:0032991	16515	4639	3	1	11845	2	1	false	0.6299207126241301	0.9250649563638773	0.0	protein-containing complex
GO:2000112	16515	2359	3	1	3737	1	3	false	0.6312550173929603	0.9250649563638773	0.0	regulation of cellular macromolecule biosynthetic process
GO:0044271	16515	3707	3	1	5830	1	2	false	0.6358490566033003	0.9261620718128317	0.0	cellular nitrogen compound biosynthetic process
GO:0007154	16515	5113	3	1	12841	2	1	false	0.637828596625818	0.9261620718128317	0.0	cell communication
GO:0006464	16515	3764	3	2	4687	2	2	false	0.644891414680917	0.926748582230643	0.0	cellular protein modification process
GO:0043227	16515	7507	3	2	9283	2	1	false	0.6539507789273495	0.926748582230643	0.0	membrane-bounded organelle
GO:0005575	16515	11845	3	2	14589	2	1	false	0.6591923897048987	0.926748582230643	0.0	cellular_component
GO:0043231	16515	7335	3	2	9029	2	2	false	0.6599481570113728	0.926748582230643	0.0	intracellular membrane-bounded organelle
GO:0031323	16515	4758	3	1	11275	2	3	false	0.6659325087964487	0.926748582230643	0.0	regulation of cellular metabolic process
GO:2001141	16515	2128	3	1	3182	1	4	false	0.6687617850414639	0.926748582230643	0.0	regulation of RNA biosynthetic process
GO:0000978	16515	562	3	1	838	1	2	false	0.670644391408058	0.926748582230643	7.891714192443514E-230	RNA polymerase II cis-regulatory region sequence-specific DNA binding
GO:0000228	16515	1287	3	1	3007	2	2	false	0.6728989642923486	0.926748582230643	0.0	nuclear chromosome
GO:0003674	16515	11969	3	2	14589	2	1	false	0.6730667995212539	0.926748582230643	0.0	molecular_function
GO:0019222	16515	5105	3	1	11880	2	2	false	0.6747942851431983	0.926748582230643	0.0	regulation of metabolic process
GO:0009059	16515	3643	3	1	8388	2	2	false	0.6800251587222857	0.926748582230643	0.0	macromolecule biosynthetic process
GO:0005773	16515	3678	3	1	8452	2	2	false	0.6809885589101732	0.926748582230643	0.0	vacuole
GO:0034645	16515	3359	3	1	7536	2	3	false	0.6928144244073409	0.926748582230643	0.0	cellular macromolecule biosynthetic process
GO:0006366	16515	1511	3	1	2161	1	1	false	0.6992133271631297	0.926748582230643	0.0	transcription by RNA polymerase II
GO:0051716	16515	5952	3	1	13037	2	2	false	0.7046775995641958	0.926748582230643	0.0	cellular response to stimulus
GO:0043229	16515	9004	3	2	10673	2	2	false	0.711689257491939	0.926748582230643	0.0	intracellular organelle
GO:0043170	16515	7606	3	2	8995	2	1	false	0.7149925038066675	0.926748582230643	0.0	macromolecule metabolic process
GO:0043226	16515	9283	3	2	10934	2	1	false	0.7207945543817764	0.926748582230643	0.0	organelle
GO:0090304	16515	3833	3	1	8019	2	2	false	0.727536443673468	0.926748582230643	0.0	nucleic acid metabolic process
GO:0010467	16515	3646	3	1	7606	2	1	false	0.7289651427426351	0.926748582230643	0.0	gene expression
GO:0140096	16515	3053	3	1	6357	2	1	false	0.7299075076966711	0.926748582230643	0.0	catalytic activity, acting on a protein
GO:0071840	16515	6683	3	1	13878	2	1	false	0.7312312569110183	0.926748582230643	0.0	cellular component organization or biogenesis
GO:0036459	16515	260	3	1	355	1	2	false	0.732394366197207	0.926748582230643	5.8410386919924E-89	thiol-dependent ubiquitinyl hydrolase activity
GO:0043228	16515	4536	3	1	9283	2	1	false	0.7385328993778939	0.926748582230643	0.0	non-membrane-bounded organelle
GO:0006996	16515	4814	3	1	6509	1	1	false	0.7395913350707962	0.926748582230643	0.0	organelle organization
GO:0006950	16515	3575	3	1	7281	2	1	false	0.7409573841884717	0.926748582230643	0.0	response to stress
GO:0016310	16515	2217	3	1	2991	1	1	false	0.7412236710138105	0.926748582230643	0.0	phosphorylation
GO:0003676	16515	2455	3	1	3307	1	2	false	0.7423646809805463	0.926748582230643	0.0	nucleic acid binding
GO:0006139	16515	4384	3	1	8848	2	5	false	0.7454870225968521	0.926748582230643	0.0	nucleobase-containing compound metabolic process
GO:0043232	16515	4526	3	1	9010	2	2	false	0.7523530606771349	0.926748582230643	0.0	intracellular non-membrane-bounded organelle
GO:0009058	16515	4757	3	1	9406	2	1	false	0.7557346352079608	0.926748582230643	0.0	biosynthetic process
GO:0016043	16515	6509	3	1	12854	2	2	false	0.7563580887694212	0.926748582230643	0.0	cellular component organization
GO:0008080	16515	81	3	1	107	1	2	false	0.7570093457944038	0.926748582230643	1.9061499493850374E-25	N-acetyltransferase activity
GO:0000790	16515	1077	3	1	1422	1	2	false	0.7573839662451605	0.926748582230643	0.0	nuclear chromatin
GO:0046483	16515	4528	3	1	8863	2	1	false	0.7607976104526049	0.926748582230643	0.0	heterocycle metabolic process
GO:0051171	16515	4412	3	1	8635	2	2	false	0.7608530071714643	0.926748582230643	0.0	regulation of nitrogen compound metabolic process
GO:0071944	16515	5612	3	1	10934	2	1	false	0.7631083725987806	0.926748582230643	0.0	cell periphery
GO:0080090	16515	4581	3	1	8908	2	2	false	0.7640816350638184	0.926748582230643	0.0	regulation of primary metabolic process
GO:0006725	16515	4570	3	1	8863	2	1	false	0.7654107500091167	0.926748582230643	0.0	cellular aromatic compound metabolic process
GO:0044249	16515	4600	3	1	8896	2	2	false	0.7668224610890515	0.926748582230643	0.0	cellular biosynthetic process
GO:1901576	16515	4681	3	1	9027	2	2	false	0.7682387998548343	0.926748582230643	0.0	organic substance biosynthetic process
GO:0005737	16515	6076	3	1	11683	2	2	false	0.7696903841589504	0.926748582230643	0.0	cytoplasm
GO:0016787	16515	3358	3	1	6357	2	1	false	0.7774784920661009	0.926748582230643	0.0	hydrolase activity
GO:0003677	16515	1911	3	1	2455	1	1	false	0.778411405295452	0.926748582230643	0.0	DNA binding
GO:1901360	16515	4777	3	1	8995	2	1	false	0.7801349871535947	0.926748582230643	0.0	organic cyclic compound metabolic process
GO:0016773	16515	1274	3	1	1632	1	1	false	0.78063725490163	0.926748582230643	0.0	phosphotransferase activity, alcohol group as acceptor
GO:0006807	16515	8339	3	2	9406	2	1	false	0.7859810771650153	0.926748582230643	0.0	nitrogen compound metabolic process
GO:0043565	16515	1505	3	1	1911	1	1	false	0.7875457875451017	0.926748582230643	0.0	sequence-specific DNA binding
GO:0044212	16515	1506	3	1	1912	1	2	false	0.7876569037650526	0.926748582230643	0.0	transcription regulatory region DNA binding
GO:0005622	16515	10525	3	2	11845	2	1	false	0.7895315334192725	0.926748582230643	0.0	intracellular
GO:0004332	16515	27	3	1	34	1	1	false	0.7941176470588199	0.926748582230643	1.8588687370994322E-7	fructose-bisphosphate aldolase activity
GO:0034641	16515	5039	3	1	9147	2	2	false	0.798328159552171	0.926748582230643	0.0	cellular nitrogen compound metabolic process
GO:0004634	16515	111	3	1	139	1	1	false	0.7985611510791715	0.926748582230643	5.58984149108985E-30	phosphopyruvate hydratase activity
GO:0003690	16515	1527	3	1	1911	1	1	false	0.7990580847709637	0.926748582230643	0.0	double-stranded DNA binding
GO:0006163	16515	482	3	1	603	1	2	false	0.7993366500830937	0.926748582230643	1.2779817982468668E-130	purine nucleotide metabolic process
GO:0034212	16515	65	3	1	81	1	1	false	0.8024691358024842	0.926748582230643	2.9767139749970356E-17	peptide N-acetyltransferase activity
GO:0043891	16515	111	3	1	138	1	1	false	0.8043478260869732	0.926748582230643	2.774957025933849E-29	glyceraldehyde-3-phosphate dehydrogenase (NAD(P)+) (phosphorylating) activity
GO:0009259	16515	473	3	1	582	1	2	false	0.8127147766323559	0.9312108940968715	2.9974324036834596E-121	ribonucleotide metabolic process
GO:0006475	16515	150	3	1	184	1	1	false	0.8152173913043648	0.9312108940968715	7.569509084601446E-38	internal protein amino acid acetylation
GO:0016772	16515	1632	3	1	2841	2	1	false	0.8189895444476527	0.9312108940968715	0.0	transferase activity, transferring phosphorus-containing groups
GO:0016020	16515	6329	3	1	10934	2	1	false	0.8226437359952804	0.9312108940968715	0.0	membrane
GO:0060255	16515	4602	3	1	7947	2	2	false	0.8228624567333991	0.9312108940968715	0.0	regulation of macromolecule metabolic process
GO:0004347	16515	27	3	1	32	1	1	false	0.8437500000000042	0.9447214854111186	4.965835054822817E-6	glucose-6-phosphate isomerase activity
GO:0004807	16515	27	3	1	32	1	1	false	0.8437500000000042	0.9447214854111186	4.965835054822817E-6	triose-phosphate isomerase activity
GO:0006473	16515	184	3	1	217	1	1	false	0.8479262672810225	0.9447214854111186	8.898764927794515E-40	protein acetylation
GO:0006006	16515	199	3	1	234	1	1	false	0.8504273504273304	0.9447214854111186	1.7973675560133305E-42	glucose metabolic process
GO:0110165	16515	10934	3	2	11845	2	1	false	0.8520889902826382	0.9447214854111186	0.0	cellular anatomical entity
GO:0009987	16515	12841	3	2	13878	2	1	false	0.8561333170471993	0.9447214854111186	0.0	cellular process
GO:0044238	16515	8708	3	2	9406	2	1	false	0.8570836107254336	0.9447214854111186	0.0	primary metabolic process
GO:0016070	16515	3298	3	1	3833	1	1	false	0.8604226454472057	0.9447214854111186	0.0	RNA metabolic process
GO:0061733	16515	56	3	1	65	1	1	false	0.8615384615384415	0.9447214854111186	3.128250459474007E-11	peptide-lysine-N-acetyltransferase activity
GO:0005886	16515	5537	3	1	6400	1	2	false	0.8651562500031486	0.945428479384884	0.0	plasma membrane
GO:0003872	16515	27	3	1	31	1	2	false	0.8709677419354815	0.9485196641626134	3.17813443508659E-5	6-phosphofructokinase activity
GO:0009135	16515	128	3	1	144	1	1	false	0.888888888888898	0.9646107178968907	1.4536629180584593E-21	purine nucleoside diphosphate metabolic process
GO:0009185	16515	129	3	1	144	1	1	false	0.8958333333333219	0.9646107178968907	1.172015727684629E-20	ribonucleoside diphosphate metabolic process
GO:0019318	16515	234	3	1	261	1	1	false	0.8965517241378618	0.9646107178968907	2.4693104577821646E-37	hexose metabolic process
GO:1903506	16515	2128	3	1	2359	1	2	false	0.9020771513364592	0.9646107178968907	0.0	regulation of nucleic acid-templated transcription
GO:0016836	16515	139	3	1	154	1	1	false	0.9025974025973827	0.9646107178968907	4.069635062131207E-21	hydro-lyase activity
GO:0008150	16515	13878	3	2	14589	2	1	false	0.904901259129079	0.9646107178968907	0.0	biological_process
GO:0016868	16515	117	3	1	129	1	1	false	0.9069767441860702	0.9646107178968907	3.8227050714610385E-17	intramolecular transferase activity, phosphotransferases
GO:0071704	16515	8995	3	2	9406	2	1	false	0.9145138279251911	0.9661040380229202	0.0	organic substance metabolic process
GO:0000976	16515	1415	3	1	1543	1	2	false	0.9170447180812652	0.9661040380229202	6.742013886341853E-191	transcription regulatory region sequence-specific DNA binding
GO:0019752	16515	923	3	1	1006	1	1	false	0.9174950298205091	0.9661040380229202	7.788489199683524E-124	carboxylic acid metabolic process
GO:0018393	16515	145	3	1	157	1	2	false	0.9235668789808918	0.9692880116037084	3.2865397917230286E-18	internal peptidyl-lysine acetylation
GO:0009150	16515	460	3	1	495	1	2	false	0.9292929292930806	0.9694330819047158	1.728424826458533E-54	purine ribonucleotide metabolic process
GO:1990837	16515	1457	3	1	1567	1	2	false	0.9298021697513784	0.9694330819047158	2.7858462114274706E-172	sequence-specific double-stranded DNA binding
GO:0016579	16515	257	3	1	274	1	2	false	0.9379562043795171	0.9732009925558422	2.134682099159855E-27	protein deubiquitination
GO:0046872	16515	1729	3	1	1836	1	1	false	0.9417211328980686	0.9732009925558422	1.6689959932889248E-176	metal ion binding
GO:0031667	16515	446	3	1	473	1	1	false	0.9429175475687595	0.9732009925558422	1.3938072204249328E-44	response to nutrient levels
GO:0005488	16515	9221	3	1	11969	2	1	false	0.9473017807095734	0.9732009925558422	0.0	binding
GO:0004619	16515	111	3	1	117	1	1	false	0.9487179487179593	0.9732009925558422	3.1973449084178147E-10	phosphoglycerate mutase activity
GO:0070011	16515	1042	3	1	1074	1	1	false	0.9702048417134437	0.9920422497262865	4.27162281241786E-62	peptidase activity, acting on L-amino acid peptides
GO:0009117	16515	578	3	1	587	1	1	false	0.9846678023849298	0.9954751131221639	4.66427742017905E-20	nucleotide metabolic process
GO:0043436	16515	1006	3	1	1019	1	1	false	0.9872423945044301	0.9954751131221639	5.264971687837605E-30	oxoacid metabolic process
GO:0009179	16515	128	3	1	129	1	2	false	0.9922480620155267	0.9954751131221639	0.007751937984496201	purine ribonucleoside diphosphate metabolic process
GO:0004843	16515	258	3	1	260	1	1	false	0.9923076923076712	0.9954751131221639	2.970002970003238E-5	thiol-dependent ubiquitin-specific protease activity
GO:0006796	16515	2991	3	1	3009	1	1	false	0.9940179461596822	0.9954751131221639	1.6476590431454356E-47	phosphate-containing compound metabolic process
GO:0097659	16515	2359	3	1	2371	1	1	false	0.9949388443690911	0.9954751131221639	1.5605119001577283E-32	nucleic acid-templated transcription
GO:0042593	16515	220	3	1	221	1	1	false	0.9954751131221639	0.9954751131221639	0.004524886877827947	glucose homeostasis
GO:0000000	16515	14589	3	2	0	0	0	true	1.0	1.0	1.0	Gene Ontology
GO:0071339	16515	29	3	1	29	1	1	true	1.0	1.0	1.0	MLL1 complex
GO:0016620	16515	138	3	1	138	1	1	true	1.0	1.0	1.0	oxidoreductase activity, acting on the aldehyde or oxo group of donors, NAD or NADP as acceptor
GO:0061620	16515	27	3	1	27	1	2	true	1.0	1.0	1.0	glycolytic process through glucose-6-phosphate
GO:0061621	16515	27	3	1	27	1	4	true	1.0	1.0	1.0	canonical glycolysis
