## Supplementary File S3 for "PIGNON: A protein-protein interaction-guided functional enrichment analysis for quantitative proteomics": table-mcl2_cluster1039-Parent-Child-Union-Benjamini-Hochberg.txt

ID	Pop.total	Pop.term	Study.total	Study.term	Pop.family	Study.family	nparents	is.trivial	p	p.adjusted	p.min	name
GO:0009986	16515	740	3	3	10934	3	1	false	3.088264429427814E-4	0.02204434455482233	0.0	cell surface
GO:0060089	16515	856	3	3	11969	3	1	false	3.646137241419038E-4	0.02204434455482233	0.0	molecular transducer activity
GO:0043235	16515	336	3	3	4639	3	1	false	3.7682381189813497E-4	0.02204434455482233	0.0	receptor complex
GO:0098797	16515	455	3	3	5728	3	2	false	4.981772780750809E-4	0.02204434455482233	0.0	plasma membrane protein complex
GO:0001775	16515	1263	3	3	12841	3	1	false	9.49473227766463E-4	0.03291125118535838	0.0	cell activation
GO:0042287	16515	40	3	2	1183	2	1	false	0.0011156356334019789	0.03291125118535838	1.9135711061162638E-75	MHC protein binding
GO:0098796	16515	1005	3	3	8532	3	2	false	0.0016300498557558828	0.04121697492411303	0.0	membrane protein complex
GO:0042101	16515	20	3	3	145	3	1	false	0.0022908126356400377	0.05068422956353583	5.691365765157477E-25	T cell receptor complex
GO:0002682	16515	1311	3	3	9249	3	2	false	0.0028423017060163983	0.055898600218322506	0.0	regulation of immune system process
GO:0098552	16515	473	3	2	10934	3	3	false	0.005441881423245085	0.07625326406814205	0.0	side of membrane
GO:0097478	16515	473	3	2	10934	3	2	false	0.005441881423245085	0.07625326406814205	0.0	leaflet of membrane bilayer
GO:0015026	16515	38	3	2	850	3	1	false	0.0056795158892950625	0.07625326406814205	5.823582243008797E-67	coreceptor activity
GO:0050776	16515	807	3	3	4478	3	3	false	0.0058350313725577165	0.07625326406814205	0.0	regulation of immune response
GO:0002376	16515	2527	3	3	13878	3	1	false	0.006031331621208976	0.07625326406814205	0.0	immune system process
GO:0009897	16515	297	3	2	5657	3	3	false	0.007956119182979522	0.09388220635915837	0.0	external side of plasma membrane
GO:0002250	16515	354	3	3	1668	3	1	false	0.009495415814022912	0.10504303744262847	0.0	adaptive immune response
GO:0006955	16515	1668	3	3	7504	3	2	false	0.010967352734262055	0.11359260685404175	0.0	immune response
GO:0098802	16515	145	3	3	638	3	2	false	0.01155179052752967	0.11359260685404175	8.324378856725115E-148	plasma membrane signaling receptor complex
GO:0098805	16515	1574	3	3	6329	3	1	false	0.015359836461707209	0.14308900282748294	0.0	whole membrane
GO:0023023	16515	22	3	1	821	1	1	false	0.02679658952495757	0.2371498172958745	1.1441761636991626E-43	MHC protein complex binding
GO:0050690	16515	27	3	1	865	1	1	false	0.031213872832382902	0.26308835673008446	8.233865359060095E-52	regulation of defense response to virus by virus
GO:0044853	16515	107	3	1	2506	1	2	false	0.04269752593780827	0.3409964336215024	2.4815403101400596E-191	plasma membrane raft
GO:0007165	16515	4610	3	3	12851	3	5	false	0.04614352026618634	0.3409964336215024	0.0	signal transduction
GO:0045058	16515	41	3	1	2527	3	2	false	0.047907512670517585	0.3409964336215024	1.443110386549529E-90	T cell selection
GO:0023052	16515	5095	3	3	13878	3	1	false	0.04946409214546519	0.3409964336215024	0.0	signaling
GO:0097708	16515	2016	3	2	9006	2	2	false	0.05008987160541843	0.3409964336215024	0.0	intracellular vesicle
GO:0048583	16515	3777	3	3	9953	3	2	false	0.054621651720049555	0.3580752723869915	0.0	regulation of response to stimulus
GO:0032991	16515	4639	3	3	11845	3	1	false	0.060047788813064225	0.3795878078540131	0.0	protein-containing complex
GO:0007154	16515	5113	3	3	12841	3	1	false	0.06310698768147596	0.3851702351593533	0.0	cell communication
GO:0031982	16515	2029	3	2	7507	2	1	false	0.07302558113344068	0.4308509286873	0.0	vesicle
GO:0045321	16515	1132	3	3	2605	3	2	false	0.08193408340304911	0.46781718588192556	0.0	leukocyte activation
GO:0051716	16515	5952	3	3	13037	3	2	false	0.09513422524139778	0.5262111833664814	0.0	cellular response to stimulus
GO:0005102	16515	1183	3	2	5904	3	1	false	0.10430916618435532	0.5594764368069968	0.0	signaling receptor binding
GO:0031410	16515	2016	3	2	6076	2	2	false	0.11005291005271695	0.5729225023332618	0.0	cytoplasmic vesicle
GO:0002521	16515	452	3	1	3353	1	2	false	0.13480465254984159	0.6646201700761688	0.0	leukocyte differentiation
GO:0071944	16515	5612	3	3	10934	3	1	false	0.1351769837443055	0.6646201700761688	0.0	cell periphery
GO:0050896	16515	7281	3	3	13878	3	1	false	0.14438010959247394	0.6794593624283107	0.0	response to stimulus
GO:0098589	16515	324	3	1	6329	3	2	false	0.14587263148178423	0.6794593624283107	0.0	membrane region
GO:0046649	16515	621	3	3	1132	3	1	false	0.16473522121592604	0.7476444655184336	0.0	lymphocyte activation
GO:0007166	16515	2604	3	3	4610	3	1	false	0.18013675551596497	0.771260294963115	0.0	cell surface receptor signaling pathway
GO:0016020	16515	6329	3	3	10934	3	1	false	0.19390158536551774	0.771260294963115	0.0	membrane
GO:0045935	16515	1094	3	1	5450	1	4	false	0.2007339449542124	0.771260294963115	0.0	positive regulation of nucleobase-containing compound metabolic process
GO:0051254	16515	913	3	1	4433	1	4	false	0.20595533498718693	0.771260294963115	0.0	positive regulation of RNA metabolic process
GO:0030662	16515	169	3	1	2223	3	4	false	0.21125854143275102	0.771260294963115	6.97925402456573E-259	coated vesicle membrane
GO:0031328	16515	1186	3	1	5530	1	4	false	0.21446654611146163	0.771260294963115	0.0	positive regulation of cellular biosynthetic process
GO:0009891	16515	1233	3	1	5739	1	3	false	0.21484579195059936	0.771260294963115	0.0	positive regulation of biosynthetic process
GO:0002764	16515	372	3	1	4777	3	2	false	0.2159405868376334	0.771260294963115	0.0	immune response-regulating signaling pathway
GO:0045061	16515	19	3	1	84	1	2	false	0.22619047619048063	0.771260294963115	3.027198524172051E-19	thymic T cell selection
GO:0019882	16515	218	3	1	2527	3	1	false	0.23720583661542183	0.771260294963115	1.245E-321	antigen processing and presentation
GO:0010557	16515	1109	3	1	4648	1	4	false	0.23859724612644276	0.771260294963115	0.0	positive regulation of macromolecule biosynthetic process
GO:0031901	16515	145	3	1	602	1	2	false	0.2408637873754153	0.771260294963115	1.2110957423101763E-143	early endosome membrane
GO:0044877	16515	821	3	1	9221	3	1	false	0.24405538169129842	0.771260294963115	0.0	protein-containing complex binding
GO:0030135	16515	274	3	1	2016	2	1	false	0.2534114183306054	0.771260294963115	0.0	coated vesicle
GO:0050794	16515	8239	3	3	12995	3	2	false	0.2548219130141133	0.771260294963115	0.0	regulation of cellular process
GO:0048534	16515	816	3	1	3162	1	2	false	0.2580645161287946	0.771260294963115	0.0	hematopoietic or lymphoid organ development
GO:0005515	16515	5904	3	3	9221	3	1	false	0.26243731096287665	0.771260294963115	0.0	protein binding
GO:0050789	16515	8917	3	3	13878	3	2	false	0.26523046784051957	0.771260294963115	0.0	regulation of biological process
GO:0031090	16515	3159	3	2	9284	3	2	false	0.26852274391750014	0.771260294963115	0.0	organelle membrane
GO:0003712	16515	574	3	1	2130	1	2	false	0.2694835680752466	0.771260294963115	0.0	transcription coregulator activity
GO:0031325	16515	2641	3	1	9799	1	4	false	0.26951729768258487	0.771260294963115	0.0	positive regulation of cellular metabolic process
GO:0009893	16515	2828	3	1	10458	1	3	false	0.2704149933068421	0.771260294963115	0.0	positive regulation of metabolic process
GO:0023024	16515	6	3	1	22	1	1	false	0.2727272727272718	0.771260294963115	1.3402490182675911E-5	MHC class I protein complex binding
GO:0002449	16515	193	3	1	689	1	1	false	0.28011611030482836	0.771260294963115	1.021259377279329E-176	lymphocyte mediated immunity
GO:0051173	16515	2492	3	1	8444	1	3	false	0.29512079583070805	0.771260294963115	0.0	positive regulation of nitrogen compound metabolic process
GO:0033077	16515	63	3	1	212	1	1	false	0.29716981132074366	0.771260294963115	1.595284494525116E-55	T cell differentiation in thymus
GO:0045059	16515	11	3	1	37	1	2	false	0.2972972972972964	0.771260294963115	1.1696013789843445E-9	positive thymic T cell selection
GO:0061024	16515	1951	3	1	6509	1	1	false	0.2997388231671678	0.771260294963115	0.0	membrane organization
GO:0007167	16515	947	3	2	2604	3	1	false	0.300501635829924	0.771260294963115	0.0	enzyme linked receptor protein signaling pathway
GO:1902680	16515	819	3	1	2724	1	5	false	0.30066079295172277	0.771260294963115	0.0	positive regulation of RNA biosynthetic process
GO:0003713	16515	323	3	1	1051	1	2	false	0.3073263558515911	0.7745922380093299	9.412113580110557E-281	transcription coactivator activity
GO:0042110	16515	422	3	3	621	3	1	false	0.31309050600913124	0.7745922380093299	2.0350217108907248E-168	T cell activation
GO:0042288	16515	23	3	2	40	2	1	false	0.3243589743589761	0.7745922380093299	1.126984324689372E-11	MHC class I protein binding
GO:0065007	16515	9584	3	3	13878	3	1	false	0.32931968937529044	0.7745922380093299	0.0	biological regulation
GO:0010604	16515	2560	3	1	7739	1	3	false	0.33079209200210213	0.7745922380093299	0.0	positive regulation of macromolecule metabolic process
GO:0012506	16515	733	3	1	3955	2	2	false	0.3363591542933918	0.7745922380093299	0.0	vesicle membrane
GO:0140110	16515	1582	3	1	11969	3	1	false	0.3464479033894273	0.7745922380093299	0.0	transcription regulator activity
GO:1903508	16515	819	3	1	2359	1	3	false	0.34718100890243003	0.7745922380093299	0.0	positive regulation of nucleic acid-templated transcription
GO:0046982	16515	280	3	1	799	1	1	false	0.3504380475594878	0.7745922380093299	5.893370673055447E-224	protein heterodimerization activity
GO:0044419	16515	1871	3	1	13878	3	1	false	0.3523978954526857	0.7745922380093299	0.0	interspecies interaction between organisms
GO:0046983	16515	799	3	1	5904	3	1	false	0.35358169922655314	0.7745922380093299	0.0	protein dimerization activity
GO:0098588	16515	1881	3	2	3159	2	1	false	0.3544744140042696	0.7745922380093299	0.0	bounding membrane of organelle
GO:0002456	16515	86	3	1	238	1	2	false	0.36134453781508824	0.7799754047959832	4.479770157577652E-67	T cell mediated immunity
GO:0002768	16515	369	3	1	2606	3	2	false	0.36759951858061146	0.78391704564781	0.0	immune response-regulating cell surface receptor signaling pathway
GO:0002684	16515	887	3	1	6068	3	3	false	0.3776032875393875	0.7956640701722807	0.0	positive regulation of immune system process
GO:0005769	16515	339	3	1	865	1	1	false	0.3919075144510192	0.81608976538624	1.0317500152976027E-250	early endosome
GO:0002520	16515	859	3	1	5348	3	2	false	0.40867262321053155	0.8274262590872323	0.0	immune system development
GO:0002253	16515	413	3	1	2527	3	2	false	0.4146731812039744	0.8274262590872323	0.0	activation of immune response
GO:0019219	16515	2640	3	1	6350	1	4	false	0.4157480314960086	0.8274262590872323	0.0	regulation of nucleobase-containing compound metabolic process
GO:0005768	16515	865	3	1	3629	2	2	false	0.4199510071829762	0.8274262590872323	0.0	endosome
GO:0009889	16515	2875	3	1	6647	1	2	false	0.4325259515560682	0.8274262590872323	0.0	regulation of biosynthetic process
GO:0009059	16515	3643	3	1	8388	1	2	false	0.43431092036376584	0.8274262590872323	0.0	macromolecule biosynthetic process
GO:0031326	16515	2783	3	1	6367	1	3	false	0.4370975341588632	0.8274262590872323	0.0	regulation of cellular biosynthetic process
GO:0030665	16515	106	3	1	237	1	2	false	0.44725738396625836	0.8274262590872323	3.258913058416741E-70	clathrin-coated vesicle membrane
GO:0051252	16515	2375	3	1	5290	1	3	false	0.44896030245695573	0.8274262590872323	0.0	regulation of RNA metabolic process
GO:0005488	16515	9221	3	3	11969	3	1	false	0.4572229480303556	0.8274262590872323	0.0	binding
GO:0010008	16515	454	3	1	2387	3	3	false	0.46910332157518225	0.8274262590872323	0.0	endosome membrane
GO:0090304	16515	3833	3	1	8019	1	2	false	0.4779897742858977	0.8274262590872323	0.0	nucleic acid metabolic process
GO:0050778	16515	585	3	1	2983	3	4	false	0.4806248602310188	0.8274262590872323	0.0	positive regulation of immune response
GO:0044403	16515	901	3	1	1871	1	1	false	0.48156066274726167	0.8274262590872323	0.0	symbiotic process
GO:0010556	16515	2677	3	1	5514	1	3	false	0.48549147624212136	0.8274262590872323	0.0	regulation of macromolecule biosynthetic process
GO:0007169	16515	663	3	2	947	2	1	false	0.4899259037662905	0.8274262590872323	2.243481396692591E-250	transmembrane receptor protein tyrosine kinase signaling pathway
GO:0006139	16515	4384	3	1	8848	1	5	false	0.49547920433637904	0.8274262590872323	0.0	nucleobase-containing compound metabolic process
GO:0009058	16515	4757	3	1	9406	1	1	false	0.5057410163721884	0.8274262590872323	0.0	biosynthetic process
GO:0032774	16515	2371	3	1	4657	1	3	false	0.5091260468124964	0.8274262590872323	0.0	RNA biosynthetic process
GO:0046483	16515	4528	3	1	8863	1	1	false	0.5108879611877025	0.8274262590872323	0.0	heterocycle metabolic process
GO:0051171	16515	4412	3	1	8635	1	2	false	0.5109438332384818	0.8274262590872323	0.0	regulation of nitrogen compound metabolic process
GO:0080090	16515	4581	3	1	8908	1	2	false	0.5142568477784497	0.8274262590872323	0.0	regulation of primary metabolic process
GO:0006725	16515	4570	3	1	8863	1	1	false	0.5156267629462289	0.8274262590872323	0.0	cellular aromatic compound metabolic process
GO:0044249	16515	4600	3	1	8896	1	2	false	0.5170863309352786	0.8274262590872323	0.0	cellular biosynthetic process
GO:1901576	16515	4681	3	1	9027	1	2	false	0.518555444775452	0.8274262590872323	0.0	organic substance biosynthetic process
GO:0005737	16515	6076	3	2	11683	3	2	false	0.5300942492588145	0.8274262590872323	0.0	cytoplasm
GO:1901360	16515	4777	3	1	8995	1	1	false	0.5310728182328325	0.8274262590872323	0.0	organic cyclic compound metabolic process
GO:0005575	16515	11845	3	3	14589	3	1	false	0.5351899274240102	0.8274262590872323	0.0	cellular_component
GO:0018130	16515	3081	3	1	5741	1	2	false	0.5366660860487552	0.8274262590872323	0.0	heterocycle biosynthetic process
GO:0019438	16515	3096	3	1	5759	1	2	false	0.5375933321753205	0.8274262590872323	0.0	aromatic compound biosynthetic process
GO:1901362	16515	3230	3	1	5889	1	2	false	0.5484802173548106	0.8282639051765829	0.0	organic cyclic compound biosynthetic process
GO:0034641	16515	5039	3	1	9147	1	2	false	0.5508910025088619	0.8282639051765829	0.0	cellular nitrogen compound metabolic process
GO:0003674	16515	11969	3	3	14589	3	1	false	0.5521759367843886	0.8282639051765829	0.0	molecular_function
GO:0048584	16515	2094	3	1	8465	3	3	false	0.5737235618359136	0.8470933987286946	0.0	positive regulation of response to stimulus
GO:0030659	16515	712	3	1	2028	2	2	false	0.5790214743957189	0.8470933987286946	0.0	cytoplasmic vesicle membrane
GO:0060255	16515	4602	3	1	7947	1	2	false	0.5790864477184862	0.8470933987286946	0.0	regulation of macromolecule metabolic process
GO:0042105	16515	5	3	1	20	3	1	false	0.6008771929824568	0.8717644521138922	6.449948400412804E-5	alpha-beta T cell receptor complex
GO:0048869	16515	3513	3	1	13027	3	2	false	0.6104894129143742	0.8723278064110771	0.0	cellular developmental process
GO:0034654	16515	3033	3	1	4963	1	5	false	0.6111223050563478	0.8723278064110771	0.0	nucleobase-containing compound biosynthetic process
GO:0050851	16515	213	3	1	336	1	1	false	0.63392857142861	0.8835823501537471	3.152144557126253E-95	antigen receptor-mediated signaling pathway
GO:0044271	16515	3707	3	1	5830	1	2	false	0.6358490566033003	0.8835823501537471	0.0	cellular nitrogen compound biosynthetic process
GO:0002443	16515	689	3	1	1079	1	1	false	0.6385542168672046	0.8835823501537471	1.0361788699599989E-305	leukocyte mediated immunity
GO:0030136	16515	177	3	1	274	1	1	false	0.6459854014597985	0.8835823501537471	9.172860720852975E-77	clathrin-coated vesicle
GO:0005886	16515	5537	3	3	6400	3	2	false	0.6475180963728178	0.8835823501537471	0.0	plasma membrane
GO:0048513	16515	3125	3	1	4812	1	2	false	0.6494181213633105	0.8835823501537471	0.0	animal organ development
GO:0043227	16515	7507	3	2	9283	2	1	false	0.6539507789273495	0.8835823501537471	0.0	membrane-bounded organelle
GO:2001141	16515	2128	3	1	3182	1	4	false	0.6687617850414639	0.8967487572146902	0.0	regulation of RNA biosynthetic process
GO:0012505	16515	3456	3	1	10934	3	3	false	0.680136935697461	0.8995147382619452	0.0	endomembrane system
GO:0005773	16515	3678	3	1	8452	2	2	false	0.6809885589101732	0.8995147382619452	0.0	vacuole
GO:0007275	16515	4343	3	1	6284	1	2	false	0.6911203055396322	0.9061355117075178	0.0	multicellular organism development
GO:0043368	16515	29	3	1	41	1	1	false	0.7073170731707364	0.9194817414311913	1.266038344665403E-10	positive T cell selection
GO:0043229	16515	9004	3	2	10673	2	2	false	0.711689257491939	0.9194817414311913	0.0	intracellular organelle
GO:0048522	16515	4621	3	1	12886	3	3	false	0.7361739634427935	0.9442231270244525	0.0	positive regulation of cellular process
GO:0002757	16515	336	3	1	449	1	2	false	0.7483296213806394	0.9495882590559398	2.2504906526529873E-109	immune response-activating signal transduction
GO:0098590	16515	2390	3	1	6329	3	2	false	0.7589940821157433	0.9495882590559398	0.0	plasma membrane region
GO:0032502	16515	5265	3	1	13878	3	1	false	0.7609849240888042	0.9495882590559398	0.0	developmental process
GO:0048518	16515	5275	3	1	13878	3	2	false	0.76181656941211	0.9495882590559398	0.0	positive regulation of biological process
GO:0110165	16515	10934	3	3	11845	3	1	false	0.786543683336195	0.9664801651296416	0.0	cellular anatomical entity
GO:0009987	16515	12841	3	3	13878	3	1	false	0.7921516040267216	0.9664801651296416	0.0	cellular process
GO:0030098	16515	308	3	1	746	3	2	false	0.7981754462129231	0.9664801651296416	8.01678692437044E-219	lymphocyte differentiation
GO:0031323	16515	4758	3	1	11275	3	3	false	0.8069325197174639	0.9664801651296416	0.0	regulation of cellular metabolic process
GO:0030217	16515	212	3	1	498	3	2	false	0.8114346788075506	0.9664801651296416	8.428030331917268E-147	T cell differentiation
GO:0002252	16515	1079	3	1	2527	3	1	false	0.8120226965405133	0.9664801651296416	0.0	immune effector process
GO:0019222	16515	5105	3	1	11880	3	2	false	0.8145632003143042	0.9664801651296416	0.0	regulation of metabolic process
GO:0032501	16515	6028	3	1	13878	3	1	false	0.8190509873980014	0.9664801651296416	0.0	multicellular organismal process
GO:0043170	16515	7606	3	1	8995	1	1	false	0.8455808782695051	0.9829718230341541	0.0	macromolecule metabolic process
GO:0048731	16515	4127	3	1	4812	1	2	false	0.8576475477984249	0.9829718230341541	0.0	system development
GO:0016070	16515	3298	3	1	3833	1	1	false	0.8604226454472057	0.9829718230341541	0.0	RNA metabolic process
GO:0071840	16515	6683	3	1	13878	3	1	false	0.8606764507703596	0.9829718230341541	0.0	cellular component organization or biogenesis
GO:0008150	16515	13878	3	3	14589	3	1	false	0.8607945342954457	0.9829718230341541	0.0	biological_process
GO:0016043	16515	6509	3	1	12854	3	2	false	0.8797525176564943	0.9902843957934871	0.0	cellular component organization
GO:0050852	16515	188	3	1	213	1	1	false	0.8826291079812619	0.9902843957934871	4.147052878639206E-33	T cell receptor signaling pathway
GO:0006807	16515	8339	3	1	9406	1	1	false	0.8865617690907434	0.9902843957934871	0.0	nitrogen compound metabolic process
GO:1903506	16515	2128	3	1	2359	1	2	false	0.9020771513364592	0.9902843957934871	0.0	regulation of nucleic acid-templated transcription
GO:0002429	16515	336	3	1	369	1	2	false	0.9105691056909243	0.9902843957934871	7.367798983439522E-48	immune response-activating cell surface receptor signaling pathway
GO:0048856	16515	4812	3	1	5265	1	1	false	0.9139601139625344	0.9902843957934871	0.0	anatomical structure development
GO:0002460	16515	200	3	1	354	3	1	false	0.918579248091445	0.9902843957934871	1.2770643287887411E-104	adaptive immune response based on somatic recombination of immune receptors built from immunoglobulin superfamily domains
GO:0044238	16515	8708	3	1	9406	1	1	false	0.9257920476364541	0.9902843957934871	0.0	primary metabolic process
GO:0043226	16515	9283	3	2	10934	3	1	false	0.938509850624058	0.9902843957934871	0.0	organelle
GO:0030154	16515	3328	3	1	3513	1	1	false	0.9473384571602879	0.9902843957934871	6.4067112836E-314	cell differentiation
GO:0030097	16515	780	3	1	816	1	1	false	0.9558823529413423	0.9902843957934871	1.2301592088236886E-63	hemopoiesis
GO:0071704	16515	8995	3	1	9406	1	1	false	0.9563044864969051	0.9902843957934871	0.0	organic substance metabolic process
GO:0016032	16515	865	3	1	901	1	1	false	0.9600443951157176	0.9902843957934871	3.222404924236653E-65	viral process
GO:0043231	16515	7335	3	1	9029	2	2	false	0.9648164902476057	0.9902843957934871	0.0	intracellular membrane-bounded organelle
GO:0005622	16515	10525	3	2	11845	3	1	false	0.9655311321890564	0.9902843957934871	0.0	intracellular
GO:0008152	16515	9406	3	1	13878	3	1	false	0.9665553061074156	0.9902843957934871	0.0	metabolic process
GO:0044237	16515	8863	3	1	13059	3	2	false	0.9668437137411192	0.9902843957934871	0.0	cellular metabolic process
GO:0098857	16515	315	3	1	324	1	1	false	0.9722222222220275	0.9902843957934871	1.0316692117906443E-17	membrane microdomain
GO:0004888	16515	596	3	1	850	3	1	false	0.9735374122985028	0.9902843957934871	2.4718895390397115E-224	transmembrane signaling receptor activity
GO:0038023	16515	850	3	3	856	3	1	false	0.9790947416037301	0.9902843957934871	1.862586969397614E-15	signaling receptor activity
GO:0097659	16515	2359	3	1	2371	1	1	false	0.9949388443690911	0.9968253968255789	1.5605119001577283E-32	nucleic acid-templated transcription
GO:0045121	16515	314	3	1	315	1	1	false	0.9968253968255789	0.9968253968255789	0.0031746031746034678	membrane raft
GO:0000000	16515	14589	3	3	0	0	0	true	1.0	1.0	1.0	Gene Ontology
