## Supplementary File S3 for "PIGNON: A protein-protein interaction-guided functional enrichment analysis for quantitative proteomics": table-mcl2_cluster1040-Parent-Child-Union-Benjamini-Hochberg.txt

ID	Pop.total	Pop.term	Study.total	Study.term	Pop.family	Study.family	nparents	is.trivial	p	p.adjusted	p.min	name
GO:0030870	16515	6	3	1	6237	1	2	false	9.620009619986164E-4	0.26070226070162505	1.2260913218544383E-20	Mre11 complex
GO:0051880	16515	9	3	1	1911	1	1	false	0.004709576138143381	0.3866471556626775	1.0879536113527298E-24	G-quadruplex DNA binding
GO:0003691	16515	9	3	1	1549	1	2	false	0.005810200129112125	0.3866471556626775	7.234560239989207E-24	double-stranded telomeric DNA binding
GO:0044848	16515	96	3	1	13878	1	1	false	0.006917423259876005	0.3866471556626775	2.9923870221883514E-248	biological phase
GO:0090734	16515	78	3	1	10934	1	2	false	0.007133711359089991	0.3866471556626775	1.408653236354725E-200	site of DNA damage
GO:0098847	16515	14	3	1	1568	1	2	false	0.008928571428574231	0.4032738095239361	1.70153455343563E-34	sequence-specific single stranded DNA binding
GO:0000729	16515	19	3	1	942	1	3	false	0.02016985138004416	0.5915195483793633	4.54449451291065E-40	DNA double-strand break processing
GO:0032204	16515	80	3	1	3885	1	4	false	0.02059202059201356	0.5915195483793633	1.145853018678044E-168	regulation of telomere maintenance
GO:0042162	16515	34	3	1	1505	1	1	false	0.022591362126245535	0.5915195483793633	3.953892147796587E-70	telomeric DNA binding
GO:0031954	16515	26	3	1	1065	1	4	false	0.02441314553989973	0.5915195483793633	1.0669179168809364E-52	positive regulation of protein autophosphorylation
GO:0022616	16515	23	3	1	942	1	2	false	0.024416135881106048	0.5915195483793633	1.339384630260168E-46	DNA strand elongation
GO:0019205	16515	38	3	1	1426	1	1	false	0.026647966339404094	0.5915195483793633	1.196691026932468E-75	nucleobase-containing compound kinase activity
GO:0098687	16515	324	3	1	10934	1	2	false	0.029632339491607176	0.5915195483793633	0.0	chromosomal region
GO:0031952	16515	46	3	1	1421	1	3	false	0.03237156931735467	0.5915195483793633	1.098996390927553E-87	regulation of protein autophosphorylation
GO:0016776	16515	54	3	1	1632	1	1	false	0.0330882352940927	0.5915195483793633	1.825855641897734E-102	phosphotransferase activity, phosphate group as acceptor
GO:0051053	16515	108	3	1	2842	1	4	false	0.038001407459565414	0.5915195483793633	1.059253860626973E-198	negative regulation of DNA metabolic process
GO:0060090	16515	370	3	1	9221	1	1	false	0.0401257998050546	0.5915195483793633	0.0	molecular adaptor activity
GO:0030674	16515	244	3	1	5953	1	2	false	0.04098773727518185	0.5915195483793633	0.0	protein-macromolecule adaptor activity
GO:0070192	16515	52	3	1	1218	1	2	false	0.042692939244679214	0.5915195483793633	8.562509276619807E-93	chromosome organization involved in meiotic cell cycle
GO:0000019	16515	5	3	1	108	1	2	false	0.04629629629629645	0.5915195483793633	8.971089909195942E-9	regulation of mitotic recombination
GO:0140097	16515	305	3	1	6357	1	1	false	0.047978606260771745	0.5915195483793633	0.0	catalytic activity, acting on DNA
GO:0051054	16515	176	3	1	3125	1	4	false	0.05632000000000494	0.5915195483793633	2.4225960600807973E-293	positive regulation of DNA metabolic process
GO:0046940	16515	21	3	1	361	1	2	false	0.05817174515235684	0.5915195483793633	1.8123913787455116E-34	nucleoside monophosphate phosphorylation
GO:0003697	16515	112	3	1	1911	1	1	false	0.05860805860800579	0.5915195483793633	1.7187667090061966E-184	single-stranded DNA binding
GO:0000794	16515	88	3	1	1384	1	2	false	0.0635838150289072	0.5915195483793633	1.1903842564384848E-141	condensed nuclear chromosome
GO:0051052	16515	319	3	1	4959	1	3	false	0.06432748538003592	0.5915195483793633	0.0	regulation of DNA metabolic process
GO:0031860	16515	4	3	1	60	1	2	false	0.06666666666666732	0.5915195483793633	2.050714161206665E-6	telomeric 3' overhang formation
GO:0010639	16515	353	3	1	4930	1	3	false	0.07160243407723853	0.5915195483793633	0.0	negative regulation of organelle organization
GO:0006260	16515	248	3	1	3359	1	2	false	0.07383149746939568	0.5915195483793633	0.0	DNA replication
GO:0006312	16515	20	3	1	267	1	1	false	0.07490636704119373	0.5915195483793633	1.4885339597314033E-30	mitotic recombination
GO:0051129	16515	622	3	1	8126	1	3	false	0.076544425301623	0.5915195483793633	0.0	negative regulation of cellular component organization
GO:0000722	16515	12	3	1	152	1	2	false	0.07894736842104937	0.5915195483793633	4.917371350458586E-18	telomere maintenance via recombination
GO:0000784	16515	106	3	1	1309	1	2	false	0.08097784568376294	0.5915195483793633	3.645220397481924E-159	nuclear chromosome, telomeric region
GO:0090305	16515	320	3	1	3833	1	1	false	0.08348552048008066	0.5915195483793633	0.0	nucleic acid phosphodiester bond hydrolysis
GO:0051321	16515	213	3	1	2440	1	3	false	0.08729508196731296	0.5915195483793633	4.2679454732E-313	meiotic cell cycle
GO:0004536	16515	94	3	1	1072	1	3	false	0.08768656716414015	0.5915195483793633	1.0537133203664362E-137	deoxyribonuclease activity
GO:0000003	16515	1253	3	1	13878	1	1	false	0.09028678483986129	0.5915195483793633	0.0	reproduction
GO:0022414	16515	1253	3	1	13878	1	2	false	0.09028678483986129	0.5915195483793633	0.0	reproductive process
GO:1903046	16515	213	3	1	2347	1	3	false	0.09075415423944061	0.5915195483793633	2.479179046729534E-309	meiotic cell cycle process
GO:0071897	16515	390	3	1	4242	1	3	false	0.09193776520493134	0.5915195483793633	0.0	DNA biosynthetic process
GO:1901796	16515	176	3	1	1839	1	2	false	0.09570418705816526	0.5915195483793633	3.0792798565028942E-251	regulation of signal transduction by p53 class mediator
GO:2001251	16515	127	3	1	1320	1	3	false	0.0962121212121524	0.5915195483793633	7.706294602474761E-181	negative regulation of chromosome organization
GO:1901293	16515	359	3	1	3424	1	3	false	0.10484813084101753	0.5915195483793633	0.0	nucleoside phosphate biosynthetic process
GO:0072331	16515	260	3	1	2462	1	1	false	0.10560519902525044	0.5915195483793633	0.0	signal transduction by p53 class mediator
GO:0009123	16515	63	3	1	587	1	1	false	0.10732538330494977	0.5915195483793633	2.355983453027539E-86	nucleoside monophosphate metabolic process
GO:2001252	16515	165	3	1	1500	1	3	false	0.11000000000002341	0.5915195483793633	5.60016926961526E-225	positive regulation of chromosome organization
GO:0019637	16515	1008	3	1	9042	1	2	false	0.11147976111406734	0.5915195483793633	0.0	organophosphate metabolic process
GO:0022402	16515	1438	3	1	12841	1	2	false	0.11198504789306628	0.5915195483793633	0.0	cell cycle process
GO:0000785	16515	1237	3	1	10934	1	2	false	0.11313334552815849	0.5915195483793633	0.0	chromatin
GO:0010638	16515	583	3	1	5042	1	3	false	0.11562871876205244	0.5915195483793633	0.0	positive regulation of organelle organization
GO:0016779	16515	197	3	1	1632	1	1	false	0.12071078431364186	0.5915195483793633	2.828839163389177E-260	nucleotidyltransferase activity
GO:0007049	16515	1553	3	1	12841	1	1	false	0.1209407367022852	0.5915195483793633	0.0	cell cycle
GO:0032205	16515	35	3	1	288	1	4	false	0.12152777777777002	0.5915195483793633	7.428075320192054E-46	negative regulation of telomere maintenance
GO:0055086	16515	656	3	1	5306	1	2	false	0.12363362231400009	0.5915195483793633	0.0	nucleobase-containing small molecule metabolic process
GO:0000723	16515	146	3	1	1176	1	3	false	0.1241496598639319	0.5915195483793633	7.440148175182706E-191	telomere maintenance
GO:0046777	16515	230	3	1	1849	1	1	false	0.12439156300693342	0.5915195483793633	8.973681207913746E-301	protein autophosphorylation
GO:0000793	16515	207	3	1	1624	1	1	false	0.12746305418729012	0.5915195483793633	2.70944273168614E-268	condensed chromosome
GO:0090407	16515	624	3	1	4895	1	2	false	0.12747701736494838	0.5915195483793633	0.0	organophosphate biosynthetic process
GO:0006259	16515	942	3	1	7103	1	2	false	0.1326200197101316	0.5915195483793633	0.0	DNA metabolic process
GO:0032200	16515	148	3	1	1114	1	1	false	0.1328545780969783	0.5915195483793633	8.129272364710288E-189	telomere organization
GO:0044419	16515	1871	3	1	13878	1	1	false	0.13481769707533098	0.5915195483793633	0.0	interspecies interaction between organisms
GO:0051130	16515	1112	3	1	8217	1	3	false	0.13532919557018644	0.5915195483793633	0.0	positive regulation of cellular component organization
GO:1904354	16515	8	3	1	57	1	3	false	0.14035087719298162	0.5947155898877051	6.0517614113034E-10	negative regulation of telomere capping
GO:0032206	16515	50	3	1	356	1	4	false	0.14044943820226247	0.5947155898877051	3.0165360379882117E-62	positive regulation of telomere maintenance
GO:0044093	16515	1894	3	1	11969	1	2	false	0.15824212549104053	0.6545893719806836	0.0	positive regulation of molecular function
GO:0035825	16515	43	3	1	267	1	1	false	0.16104868913856768	0.6545893719806836	9.8799128549288E-51	homologous recombination
GO:0000726	16515	85	3	1	517	1	1	false	0.16441005802707803	0.6545893719806836	9.554590527571143E-100	non-recombinational repair
GO:0033044	16515	319	3	1	1919	1	2	false	0.16623241271510952	0.6545893719806836	0.0	regulation of chromosome organization
GO:0000014	16515	10	3	1	60	1	1	false	0.16666666666666852	0.6545893719806836	1.3263650083219137E-11	single-stranded DNA endodeoxyribonuclease activity
GO:0071824	16515	302	3	1	1711	1	1	false	0.17650496785509426	0.6833263755532935	0.0	protein-DNA complex subunit organization
GO:0003678	16515	75	3	1	408	1	4	false	0.18382352941177466	0.6916358238090535	5.587185586316475E-84	DNA helicase activity
GO:0140013	16515	213	3	1	1122	1	2	false	0.18983957219248498	0.6916358238090535	5.072039602284252E-236	meiotic nuclear division
GO:0051347	16515	662	3	1	3461	1	3	false	0.19127419820881467	0.6916358238090535	0.0	positive regulation of transferase activity
GO:0006753	16515	587	3	1	3053	1	3	false	0.19226989846037554	0.6916358238090535	0.0	nucleoside phosphate metabolic process
GO:0044281	16515	1811	3	1	9406	1	1	false	0.19253667871594604	0.6916358238090535	0.0	small molecule metabolic process
GO:0007131	16515	42	3	1	214	1	3	false	0.19626168224299395	0.6916358238090535	1.389922097173188E-45	reciprocal meiotic recombination
GO:0045935	16515	1094	3	1	5450	1	4	false	0.2007339449542124	0.6916358238090535	0.0	positive regulation of nucleobase-containing compound metabolic process
GO:0000018	16515	95	3	1	469	1	2	false	0.20255863539445057	0.6916358238090535	4.975768523492579E-102	regulation of DNA recombination
GO:1905324	16515	69	3	1	335	1	2	false	0.20597014925375468	0.6916358238090535	1.8970451705116388E-73	telomere-telomerase complex assembly
GO:0043085	16515	1381	3	1	6623	1	3	false	0.20851577834871823	0.6916358238090535	0.0	positive regulation of catalytic activity
GO:0035556	16515	2462	3	1	11378	1	2	false	0.21638249252807953	0.6916358238090535	0.0	intracellular signal transduction
GO:0034061	16515	127	3	1	582	1	3	false	0.21821305841924213	0.6916358238090535	6.1790157365414E-132	DNA polymerase activity
GO:0033043	16515	1180	3	1	5370	1	2	false	0.21973929236441067	0.6916358238090535	0.0	regulation of organelle organization
GO:0045934	16515	1121	3	1	5079	1	4	false	0.22071273872797034	0.6916358238090535	0.0	negative regulation of nucleobase-containing compound metabolic process
GO:0051128	16515	2242	3	1	10141	1	2	false	0.22108273345664592	0.6916358238090535	0.0	regulation of cellular component organization
GO:0031324	16515	2129	3	1	9593	1	4	false	0.22193265922973435	0.6916358238090535	0.0	negative regulation of cellular metabolic process
GO:0000725	16515	132	3	1	587	1	2	false	0.22487223168655318	0.6916358238090535	3.347607831276142E-135	recombinational repair
GO:0071103	16515	256	3	1	1114	1	1	false	0.22980251346503927	0.6916358238090535	5.729062119245936E-260	DNA conformation change
GO:0051276	16515	1114	3	1	4814	1	1	false	0.23140839218997097	0.6916358238090535	0.0	chromosome organization
GO:0060249	16515	397	3	1	1707	1	1	false	0.23257176332763665	0.6916358238090535	0.0	anatomical structure homeostasis
GO:0051172	16515	1965	3	1	8407	1	3	false	0.23373379326720148	0.6916358238090535	0.0	negative regulation of nitrogen compound metabolic process
GO:0004518	16515	251	3	1	1069	1	2	false	0.23479887745547204	0.6916358238090535	3.2666965749252185E-252	nuclease activity
GO:0048285	16515	1165	3	1	4814	1	1	false	0.2420024927300415	0.6925253006496191	0.0	organelle fission
GO:0051338	16515	966	3	1	3980	1	2	false	0.2427135678391271	0.6925253006496191	0.0	regulation of transferase activity
GO:0009892	16515	2467	3	1	10162	1	3	false	0.24276717181444213	0.6925253006496191	0.0	negative regulation of metabolic process
GO:0010562	16515	1074	3	1	4324	1	3	false	0.24838112858466996	0.6948717948718727	0.0	positive regulation of phosphorus metabolic process
GO:0006278	16515	97	3	1	390	1	1	false	0.24871794871797653	0.6948717948718727	2.1118126187970548E-94	RNA-dependent DNA biosynthetic process
GO:0065009	16515	3314	3	1	13061	1	2	false	0.25373248602843107	0.6989604785719639	0.0	regulation of molecular function
GO:0065004	16515	263	3	1	1030	1	2	false	0.25533980582518234	0.6989604785719639	2.5660262261842738E-253	protein-DNA complex assembly
GO:0043933	16515	1711	3	1	6509	1	1	false	0.2628667998149334	0.7046390690976365	0.0	protein-containing complex subunit organization
GO:0051247	16515	1579	3	1	5964	1	4	false	0.26475519785380186	0.7046390690976365	0.0	positive regulation of protein metabolic process
GO:0032270	16515	1481	3	1	5504	1	4	false	0.2690770348842491	0.7046390690976365	0.0	positive regulation of cellular protein metabolic process
GO:0031325	16515	2641	3	1	9799	1	4	false	0.26951729768258487	0.7046390690976365	0.0	positive regulation of cellular metabolic process
GO:0009893	16515	2828	3	1	10458	1	3	false	0.2704149933068421	0.7046390690976365	0.0	positive regulation of metabolic process
GO:0016233	16515	41	3	1	146	1	1	false	0.28082191780822646	0.7075077004172733	3.0787693535983516E-37	telomere capping
GO:0004529	16515	44	3	1	156	1	2	false	0.28205128205127533	0.7075077004172733	7.025473489602236E-40	exodeoxyribonuclease activity
GO:0051174	16515	1639	3	1	5798	1	2	false	0.2826836840292832	0.7075077004172733	0.0	regulation of phosphorus metabolic process
GO:0006310	16515	267	3	1	942	1	1	false	0.28343949044590117	0.7075077004172733	4.3926414853894397E-243	DNA recombination
GO:0031401	16515	1143	3	1	3972	1	3	false	0.2877643504531045	0.7075077004172733	0.0	positive regulation of protein modification process
GO:0010605	16515	2252	3	1	7683	1	3	false	0.2931146687498786	0.7075077004172733	0.0	negative regulation of macromolecule metabolic process
GO:0033554	16515	1926	3	1	6548	1	2	false	0.294135613927245	0.7075077004172733	0.0	cellular response to stress
GO:0051173	16515	2492	3	1	8444	1	3	false	0.29512079583070805	0.7075077004172733	0.0	positive regulation of nitrogen compound metabolic process
GO:0050145	16515	19	3	1	64	1	3	false	0.29687499999999717	0.7075077004172733	1.1468050190536122E-16	nucleoside monophosphate kinase activity
GO:0016788	16515	1001	3	1	3358	1	1	false	0.29809410363316363	0.7075077004172733	0.0	hydrolase activity, acting on ester bonds
GO:1904353	16515	26	3	1	86	1	2	false	0.302325581395351	0.7075077004172733	1.385136351497846E-22	regulation of telomere capping
GO:0050790	16515	2225	3	1	7147	1	2	false	0.31131943472872503	0.7075077004172733	0.0	regulation of catalytic activity
GO:0008409	16515	34	3	1	109	1	1	false	0.31192660550459034	0.7075077004172733	5.072842379360376E-29	5'-3' exonuclease activity
GO:0004672	16515	1176	3	1	3759	1	4	false	0.3128491620111756	0.7075077004172733	0.0	protein kinase activity
GO:0048523	16515	4164	3	1	12864	1	3	false	0.3236940298500609	0.7075077004172733	0.0	negative regulation of cellular process
GO:0033674	16515	596	3	1	1822	1	4	false	0.32711306256847844	0.7075077004172733	0.0	positive regulation of kinase activity
GO:0010604	16515	2560	3	1	7739	1	3	false	0.33079209200210213	0.7075077004172733	0.0	positive regulation of macromolecule metabolic process
GO:0043047	16515	12	3	1	36	1	2	false	0.3333333333333341	0.7075077004172733	7.989277111831545E-10	single-stranded telomeric DNA binding
GO:0048519	16515	4686	3	1	13878	1	2	false	0.3376567228731224	0.7075077004172733	0.0	negative regulation of biological process
GO:0006303	16515	79	3	1	233	1	2	false	0.339055793991449	0.7075077004172733	2.853154542440157E-64	double-strand break repair via nonhomologous end joining
GO:0006793	16515	3009	3	1	8863	1	1	false	0.33950129752937425	0.7075077004172733	0.0	phosphorus metabolic process
GO:0045860	16515	531	3	1	1543	1	4	false	0.34413480233273863	0.7075077004172733	0.0	positive regulation of protein kinase activity
GO:0004520	16515	60	3	1	174	1	2	false	0.34482758620689796	0.7075077004172733	3.2939339542032636E-48	endodeoxyribonuclease activity
GO:1901363	16515	3236	3	1	9221	1	1	false	0.3509380761330863	0.7075077004172733	0.0	heterocyclic compound binding
GO:0048522	16515	4621	3	1	12886	1	3	false	0.3586062393309947	0.7075077004172733	0.0	positive regulation of cellular process
GO:0097159	16515	3307	3	1	9221	1	1	false	0.35863789177102323	0.7075077004172733	0.0	organic cyclic compound binding
GO:0007165	16515	4610	3	1	12851	1	5	false	0.3587269473171458	0.7075077004172733	0.0	signal transduction
GO:0005694	16515	1624	3	1	4526	1	1	false	0.3588157313308635	0.7075077004172733	0.0	chromosome
GO:0045937	16515	1074	3	1	2991	1	3	false	0.35907723169522693	0.7075077004172733	0.0	positive regulation of phosphate metabolic process
GO:0031974	16515	3948	3	1	10934	1	1	false	0.36107554417561966	0.7075077004172733	0.0	membrane-enclosed lumen
GO:0023052	16515	5095	3	1	13878	1	1	false	0.36712782821832307	0.7075077004172733	0.0	signaling
GO:0023051	16515	3308	3	1	9004	1	2	false	0.3673922701004737	0.7075077004172733	0.0	regulation of signaling
GO:0051246	16515	2575	3	1	6895	1	4	false	0.373459028281628	0.7075077004172733	0.0	regulation of protein metabolic process
GO:0065008	16515	3583	3	1	9584	1	1	false	0.373852253754843	0.7075077004172733	0.0	regulation of biological quality
GO:0032268	16515	2427	3	1	6488	1	3	false	0.37407521578362996	0.7075077004172733	0.0	regulation of cellular protein metabolic process
GO:0032392	16515	96	3	1	256	1	1	false	0.374999999999997	0.7075077004172733	5.4504435944537326E-73	DNA geometric change
GO:0048583	16515	3777	3	1	9953	1	2	false	0.3794835727913067	0.7075077004172733	0.0	regulation of response to stimulus
GO:0048518	16515	5275	3	1	13878	1	2	false	0.380097996832367	0.7075077004172733	0.0	positive regulation of biological process
GO:0010646	16515	3269	3	1	8383	1	2	false	0.3899558630587546	0.7075077004172733	0.0	regulation of cell communication
GO:0031399	16515	1687	3	1	4320	1	2	false	0.39050925925843455	0.7075077004172733	0.0	regulation of protein modification process
GO:0016817	16515	1312	3	1	3358	1	1	false	0.3907087552116796	0.7075077004172733	0.0	hydrolase activity, acting on acid anhydrides
GO:0008094	16515	113	3	1	289	1	1	false	0.39100346020764515	0.7075077004172733	2.123021237632935E-83	DNA-dependent ATPase activity
GO:0032991	16515	4639	3	1	11845	1	1	false	0.3916420430583112	0.7075077004172733	0.0	protein-containing complex
GO:0007154	16515	5113	3	1	12841	1	1	false	0.39817771201378316	0.7075077004172733	0.0	cell communication
GO:0022607	16515	2668	3	1	6683	1	2	false	0.3992219063298667	0.7075077004172733	0.0	cellular component assembly
GO:0016887	16515	525	3	1	1279	1	1	false	0.4104769351055277	0.7075077004172733	0.0	ATPase activity
GO:0019219	16515	2640	3	1	6350	1	4	false	0.4157480314960086	0.7075077004172733	0.0	regulation of nucleobase-containing compound metabolic process
GO:0004017	16515	8	3	1	19	1	1	false	0.4210526315789468	0.7075077004172733	1.3230663385462133E-5	adenylate kinase activity
GO:0031323	16515	4758	3	1	11275	1	3	false	0.4219955654100258	0.7075077004172733	0.0	regulation of cellular metabolic process
GO:0006974	16515	813	3	1	1926	1	1	false	0.4221183800622416	0.7075077004172733	0.0	cellular response to DNA damage stimulus
GO:0043233	16515	3948	3	1	9283	1	2	false	0.42529354734620334	0.7075077004172733	0.0	organelle lumen
GO:0098762	16515	91	3	1	213	1	2	false	0.42723004694836186	0.7075077004172733	1.3241454603319402E-62	meiotic cell cycle phase
GO:0007127	16515	91	3	1	213	1	3	false	0.42723004694836186	0.7075077004172733	1.3241454603319402E-62	meiosis I
GO:0000228	16515	1287	3	1	3007	1	2	false	0.4280013302296901	0.7075077004172733	0.0	nuclear chromosome
GO:0016895	16515	39	3	1	91	1	2	false	0.42857142857142977	0.7075077004172733	1.2169039104908858E-26	exodeoxyribonuclease activity, producing 5'-phosphomonoesters
GO:0019222	16515	5105	3	1	11880	1	2	false	0.42971380471658216	0.7075077004172733	0.0	regulation of metabolic process
GO:0006281	16515	517	3	1	1201	1	2	false	0.4304746044962485	0.7075077004172733	0.0	DNA repair
GO:0000781	16515	140	3	1	324	1	1	false	0.43209876543206494	0.7075077004172733	1.3105541750058259E-95	chromosome, telomeric region
GO:0044085	16515	2890	3	1	6683	1	1	false	0.43244052072595757	0.7075077004172733	0.0	cellular component biogenesis
GO:0004527	16515	109	3	1	251	1	1	false	0.4342629482071575	0.7075077004172733	4.7960343894978686E-74	exonuclease activity
GO:0009059	16515	3643	3	1	8388	1	2	false	0.43431092036376584	0.7075077004172733	0.0	macromolecule biosynthetic process
GO:0070013	16515	3948	3	1	9004	1	2	false	0.4384717903129156	0.7075077004172733	0.0	intracellular organelle lumen
GO:0043549	16515	879	3	1	1984	1	3	false	0.44304435483874477	0.7075077004172733	0.0	regulation of kinase activity
GO:0034645	16515	3359	3	1	7536	1	3	false	0.4457271762219222	0.7075077004172733	0.0	cellular macromolecule biosynthetic process
GO:0061982	16515	95	3	1	213	1	1	false	0.44600938967137754	0.7075077004172733	4.7993732027295584E-63	meiosis I cell cycle process
GO:0016740	16515	2841	3	1	6357	1	1	false	0.4469089193007851	0.7075077004172733	0.0	transferase activity
GO:0006302	16515	232	3	1	517	1	1	false	0.4487427466151093	0.7075077004172733	1.0048723200406124E-153	double-strand break repair
GO:0042327	16515	1021	3	1	2255	1	3	false	0.4527716186250581	0.7075077004172733	0.0	positive regulation of phosphorylation
GO:0006468	16515	1849	3	1	4070	1	2	false	0.45429975429954694	0.7075077004172733	0.0	protein phosphorylation
GO:0051716	16515	5952	3	1	13037	1	2	false	0.4565467515523633	0.7075077004172733	0.0	cellular response to stimulus
GO:0045859	16515	785	3	1	1710	1	3	false	0.4590643274851701	0.7075077004172733	0.0	regulation of protein kinase activity
GO:0005634	16515	3375	3	1	7335	1	1	false	0.46012269938630634	0.7075077004172733	0.0	nucleus
GO:0001934	16515	951	3	1	2058	1	4	false	0.46209912536478737	0.7075077004172733	0.0	positive regulation of protein phosphorylation
GO:0042592	16515	1707	3	1	3583	1	1	false	0.4764164108288804	0.7075424724165952	0.0	homeostatic process
GO:0090304	16515	3833	3	1	8019	1	2	false	0.4779897742858977	0.7075424724165952	0.0	nucleic acid metabolic process
GO:0140096	16515	3053	3	1	6357	1	1	false	0.4802579833254222	0.7075424724165952	0.0	catalytic activity, acting on a protein
GO:0071840	16515	6683	3	1	13878	1	1	false	0.4815535379752995	0.7075424724165952	0.0	cellular component organization or biogenesis
GO:0044403	16515	901	3	1	1871	1	1	false	0.48156066274726167	0.7075424724165952	0.0	symbiotic process
GO:0043228	16515	4536	3	1	9283	1	1	false	0.48863513950224124	0.7075424724165952	0.0	non-membrane-bounded organelle
GO:0006950	16515	3575	3	1	7281	1	1	false	0.4910039829684965	0.7075424724165952	0.0	response to stress
GO:0065003	16515	1426	3	1	2900	1	2	false	0.49172413793162234	0.7075424724165952	0.0	protein-containing complex assembly
GO:0006139	16515	4384	3	1	8848	1	5	false	0.49547920433637904	0.7075424724165952	0.0	nucleobase-containing compound metabolic process
GO:0043232	16515	4526	3	1	9010	1	2	false	0.5023307436177219	0.7075424724165952	0.0	intracellular non-membrane-bounded organelle
GO:0008408	16515	55	3	1	109	1	1	false	0.5045871559633115	0.7075424724165952	2.0298959311319298E-32	3'-5' exonuclease activity
GO:0009058	16515	4757	3	1	9406	1	1	false	0.5057410163721884	0.7075424724165952	0.0	biosynthetic process
GO:0016043	16515	6509	3	1	12854	1	2	false	0.5063793371695241	0.7075424724165952	0.0	cellular component organization
GO:0046483	16515	4528	3	1	8863	1	1	false	0.5108879611877025	0.7075424724165952	0.0	heterocycle metabolic process
GO:0051171	16515	4412	3	1	8635	1	2	false	0.5109438332384818	0.7075424724165952	0.0	regulation of nitrogen compound metabolic process
GO:0080090	16515	4581	3	1	8908	1	2	false	0.5142568477784497	0.7075424724165952	0.0	regulation of primary metabolic process
GO:0006725	16515	4570	3	1	8863	1	1	false	0.5156267629462289	0.7075424724165952	0.0	cellular aromatic compound metabolic process
GO:0044249	16515	4600	3	1	8896	1	2	false	0.5170863309352786	0.7075424724165952	0.0	cellular biosynthetic process
GO:1901576	16515	4681	3	1	9027	1	2	false	0.518555444775452	0.7075424724165952	0.0	organic substance biosynthetic process
GO:0043412	16515	3949	3	1	7606	1	1	false	0.5191953720732142	0.7075424724165952	0.0	macromolecule modification
GO:1902531	16515	1775	3	1	3387	1	2	false	0.5240625922641011	0.7075424724165952	0.0	regulation of intracellular signal transduction
GO:0050896	16515	7281	3	1	13878	1	1	false	0.5246433203680587	0.7075424724165952	0.0	response to stimulus
GO:0016787	16515	3358	3	1	6357	1	1	false	0.5282365895857171	0.7075424724165952	0.0	hydrolase activity
GO:1901360	16515	4777	3	1	8995	1	1	false	0.5310728182328325	0.7075424724165952	0.0	organic cyclic compound metabolic process
GO:0003824	16515	6357	3	1	11969	1	1	false	0.5311220653368192	0.7075424724165952	0.0	catalytic activity
GO:0035312	16515	25	3	1	47	1	2	false	0.5319148936170182	0.7075424724165952	6.741316548173564E-14	5'-3' exodeoxyribonuclease activity
GO:0018130	16515	3081	3	1	5741	1	2	false	0.5366660860487552	0.7075424724165952	0.0	heterocycle biosynthetic process
GO:0019438	16515	3096	3	1	5759	1	2	false	0.5375933321753205	0.7075424724165952	0.0	aromatic compound biosynthetic process
GO:0009966	16515	2880	3	1	5336	1	4	false	0.539730134934311	0.7075424724165952	0.0	regulation of signal transduction
GO:0010833	16515	80	3	1	146	1	1	false	0.5479452054794675	0.7075424724165952	3.3156225044677518E-43	telomere maintenance via telomere lengthening
GO:0019220	16515	1639	3	1	2991	1	2	false	0.547977265128627	0.7075424724165952	0.0	regulation of phosphate metabolic process
GO:1901362	16515	3230	3	1	5889	1	2	false	0.5484802173548106	0.7075424724165952	0.0	organic cyclic compound biosynthetic process
GO:0042623	16515	289	3	1	525	1	1	false	0.5504761904761242	0.7075424724165952	3.7948954952805876E-156	ATPase activity, coupled
GO:0034641	16515	5039	3	1	9147	1	2	false	0.5508910025088619	0.7075424724165952	0.0	cellular nitrogen compound metabolic process
GO:0004386	16515	161	3	1	289	1	1	false	0.5570934256055897	0.7119850788176154	1.4073653006443198E-85	helicase activity
GO:0004519	16515	141	3	1	251	1	1	false	0.5617529880477792	0.7119850788176154	3.7152379073577885E-74	endonuclease activity
GO:0000724	16515	131	3	1	233	1	2	false	0.5622317596567148	0.7119850788176154	8.407194884874783E-69	double-strand break repair via homologous recombination
GO:0016772	16515	1632	3	1	2841	1	1	false	0.5744456177411846	0.7233318493740508	0.0	transferase activity, transferring phosphorus-containing groups
GO:0060255	16515	4602	3	1	7947	1	2	false	0.5790864477184862	0.7233318493740508	0.0	regulation of macromolecule metabolic process
GO:0001932	16515	1331	3	1	2298	1	3	false	0.5791993037423211	0.7233318493740508	0.0	regulation of protein phosphorylation
GO:0019538	16515	5250	3	1	8935	1	3	false	0.5875769445978096	0.7304282201192954	0.0	protein metabolic process
GO:0016301	16515	1426	3	1	2396	1	2	false	0.5951585976633993	0.736474794368864	0.0	kinase activity
GO:0009165	16515	355	3	1	581	1	2	false	0.6110154905334247	0.7493852700012229	6.960007714092179E-168	nucleotide biosynthetic process
GO:0034654	16515	3033	3	1	4963	1	5	false	0.6111223050563478	0.7493852700012229	0.0	nucleobase-containing compound biosynthetic process
GO:0031981	16515	2789	3	1	4497	1	2	false	0.6201912386041649	0.7570802957735527	0.0	nuclear lumen
GO:0042325	16515	1477	3	1	2359	1	2	false	0.6261127596442257	0.7608814253972429	0.0	regulation of phosphorylation
GO:0050794	16515	8239	3	1	12995	1	2	false	0.6340130819556123	0.7637062193617907	0.0	regulation of cellular process
GO:0044271	16515	3707	3	1	5830	1	2	false	0.6358490566033003	0.7637062193617907	0.0	cellular nitrogen compound biosynthetic process
GO:0007004	16515	69	3	1	108	1	4	false	0.6388888888888941	0.7637062193617907	2.6350788226802518E-30	telomere maintenance via telomerase
GO:0005515	16515	5904	3	1	9221	1	1	false	0.6402776271612878	0.7637062193617907	0.0	protein binding
GO:0050789	16515	8917	3	1	13878	1	2	false	0.6425277417508793	0.7637062193617907	0.0	regulation of biological process
GO:0044267	16515	4687	3	1	7022	1	2	false	0.6674736542281041	0.7898924030384987	0.0	cellular protein metabolic process
GO:0008152	16515	9406	3	1	13878	1	1	false	0.6777633664824914	0.7962109361146361	0.0	metabolic process
GO:0044237	16515	8863	3	1	13059	1	2	false	0.678689026725022	0.7962109361146361	0.0	cellular metabolic process
GO:1901564	16515	6170	3	1	9003	1	2	false	0.6853271131903249	0.8005329641145605	0.0	organonitrogen compound metabolic process
GO:0065007	16515	9584	3	1	13878	1	1	false	0.6905894221131463	0.8015905384955319	0.0	biological regulation
GO:0034622	16515	991	3	1	1426	1	1	false	0.6949509116407051	0.8015905384955319	0.0	cellular protein-containing complex assembly
GO:0036211	16515	3764	3	1	5415	1	2	false	0.6951061865182656	0.8015905384955319	0.0	protein modification process
GO:0044260	16515	6589	3	1	9167	1	2	false	0.7187738627761757	0.8253716814082357	0.0	cellular macromolecule metabolic process
GO:0006996	16515	4814	3	1	6509	1	1	false	0.7395913350707962	0.8396367521367251	0.0	organelle organization
GO:0016310	16515	2217	3	1	2991	1	1	false	0.7412236710138105	0.8396367521367251	0.0	phosphorylation
GO:0003676	16515	2455	3	1	3307	1	2	false	0.7423646809805463	0.8396367521367251	0.0	nucleic acid binding
GO:0035861	16515	58	3	1	78	1	1	false	0.7435897435897196	0.8396367521367251	5.049932347340516E-19	site of double-strand break
GO:0003964	16515	96	3	1	128	1	2	false	0.7499999999999954	0.8433609958506173	6.766783843341207E-31	RNA-directed DNA polymerase activity
GO:0000790	16515	1077	3	1	1422	1	2	false	0.7573839662451605	0.8481448547621425	0.0	nuclear chromatin
GO:0005488	16515	9221	3	1	11969	1	1	false	0.7704068844477681	0.85917804808784	0.0	binding
GO:0003677	16515	1911	3	1	2455	1	1	false	0.778411405295452	0.8634803921564969	0.0	DNA binding
GO:0016773	16515	1274	3	1	1632	1	1	false	0.78063725490163	0.8634803921564969	0.0	phosphotransferase activity, alcohol group as acceptor
GO:0043565	16515	1505	3	1	1911	1	1	false	0.7875457875451017	0.8675809285557827	0.0	sequence-specific DNA binding
GO:0003690	16515	1527	3	1	1911	1	1	false	0.7990580847709637	0.8737599206349324	0.0	double-stranded DNA binding
GO:0006464	16515	3764	3	1	4687	1	2	false	0.8030723277178098	0.8737599206349324	0.0	cellular protein modification process
GO:0043227	16515	7507	3	1	9283	1	1	false	0.808682537973074	0.8737599206349324	0.0	membrane-bounded organelle
GO:0005575	16515	11845	3	1	14589	1	1	false	0.8119130851968446	0.8737599206349324	0.0	cellular_component
GO:0043231	16515	7335	3	1	9029	1	2	false	0.812382323626683	0.8737599206349324	0.0	intracellular membrane-bounded organelle
GO:0003720	16515	78	3	1	96	1	1	false	0.8125000000000109	0.8737599206349324	7.311071215984148E-20	telomerase activity
GO:0016796	16515	89	3	1	109	1	1	false	0.8165137614679016	0.8746056496355783	2.7815888559454372E-22	exonuclease activity, active with either ribo- or deoxyribonucleic acids and producing 5'-phosphomonoesters
GO:0003674	16515	11969	3	1	14589	1	1	false	0.8204126396574014	0.8753221470360464	0.0	molecular_function
GO:0043229	16515	9004	3	1	10673	1	2	false	0.8436240981907518	0.8951266328556089	0.0	intracellular organelle
GO:0043170	16515	7606	3	1	8995	1	1	false	0.8455808782695051	0.8951266328556089	0.0	macromolecule metabolic process
GO:0043226	16515	9283	3	1	10934	1	1	false	0.849003109566795	0.8952523061968929	0.0	organelle
GO:0006807	16515	8339	3	1	9406	1	1	false	0.8865617690907434	0.9297294037790853	0.0	nitrogen compound metabolic process
GO:0005622	16515	10525	3	1	11845	1	1	false	0.8885605740914505	0.9297294037790853	0.0	intracellular
GO:0110165	16515	10934	3	1	11845	1	1	false	0.9230899113551975	0.9552835868187596	0.0	cellular anatomical entity
GO:0009987	16515	12841	3	1	13878	1	1	false	0.9252774175035601	0.9552835868187596	0.0	cellular process
GO:0044238	16515	8708	3	1	9406	1	1	false	0.9257920476364541	0.9552835868187596	0.0	primary metabolic process
GO:0032508	16515	89	3	1	96	1	1	false	0.9270833333333349	0.9552835868187596	8.38983011372577E-11	DNA duplex unwinding
GO:0022403	16515	91	3	1	96	1	1	false	0.9479166666666614	0.9728027190226654	1.636016872176502E-8	cell cycle phase
GO:0008150	16515	13878	3	1	14589	1	1	false	0.9512646514428278	0.9728027190226654	0.0	biological_process
GO:0071704	16515	8995	3	1	9406	1	1	false	0.9563044864969051	0.9738709884061175	0.0	organic substance metabolic process
GO:0016032	16515	865	3	1	901	1	1	false	0.9600443951157176	0.9738709884061175	3.222404924236653E-65	viral process
GO:0000280	16515	1122	3	1	1165	1	1	false	0.9630901287558652	0.9738709884061175	1.861771880780646E-79	nuclear division
GO:0017111	16515	1279	3	1	1312	1	1	false	0.9748475609753142	0.9820954982316361	1.671504200825845E-66	nucleoside-triphosphatase activity
GO:0009117	16515	578	3	1	587	1	1	false	0.9846678023849298	0.9883147201715407	4.66427742017905E-20	nucleotide metabolic process
GO:0006796	16515	2991	3	1	3009	1	1	false	0.9940179461596822	0.9940179461596822	1.6476590431454356E-47	phosphate-containing compound metabolic process
GO:0000000	16515	14589	3	1	0	0	0	true	1.0	1.0	1.0	Gene Ontology
GO:0000279	16515	91	3	1	91	1	1	true	1.0	1.0	1.0	M phase
GO:0098764	16515	91	3	1	91	1	1	true	1.0	1.0	1.0	meiosis I cell cycle phase
GO:0007134	16515	91	3	1	91	1	2	true	1.0	1.0	1.0	meiotic telophase I
GO:0016462	16515	1312	3	1	1312	1	1	true	1.0	1.0	1.0	pyrophosphatase activity
GO:0016818	16515	1312	3	1	1312	1	1	true	1.0	1.0	1.0	hydrolase activity, acting on acid anhydrides, in phosphorus-containing anhydrides
GO:0051326	16515	91	3	1	91	1	2	true	1.0	1.0	1.0	telophase
