## Supplementary File S3 for "PIGNON: A protein-protein interaction-guided functional enrichment analysis for quantitative proteomics": table-mcl2_cluster1041-Parent-Child-Union-Benjamini-Hochberg.txt

ID	Pop.total	Pop.term	Study.total	Study.term	Pop.family	Study.family	nparents	is.trivial	p	p.adjusted	p.min	name
GO:0050997	16515	28	3	1	9221	2	1	false	0.006064201750218472	0.6004452916922629	3.077351686229702E-82	quaternary ammonium group binding
GO:0031210	16515	28	3	1	2133	1	3	false	0.01312705110174576	0.6004452916922629	2.2371409703405223E-64	phosphatidylcholine binding
GO:0051087	16515	101	3	1	5904	1	1	false	0.01710704607041675	0.6004452916922629	2.898307766400893E-221	chaperone binding
GO:0051082	16515	121	3	1	5904	1	1	false	0.020494579945746307	0.6004452916922629	1.3714588010844127E-255	unfolded protein binding
GO:0006997	16515	119	3	1	4814	1	1	false	0.02471956792694027	0.6004452916922629	1.4677403379619203E-241	nucleus organization
GO:0008526	16515	7	3	1	246	1	2	false	0.028455284552846526	0.6004452916922629	1.0076033315255193E-13	phosphatidylinositol transfer activity
GO:0015748	16515	82	3	1	2495	1	1	false	0.032865731462917006	0.6004452916922629	5.031686864014243E-156	organophosphate ester transport
GO:0006457	16515	213	3	1	12841	2	1	false	0.032901111873548654	0.6004452916922629	0.0	protein folding
GO:0035966	16515	197	3	1	4840	1	2	false	0.04070247933870015	0.6602846648278025	0.0	response to topologically incorrect protein
GO:0120014	16515	19	3	1	420	1	3	false	0.045238095238086355	0.6604761904760608	2.6474810175969702E-33	phospholipid transfer activity
GO:0001503	16515	364	3	1	6028	1	1	false	0.060384870603993106	0.6863247863250839	0.0	ossification
GO:0001649	16515	205	3	1	3385	1	2	false	0.06056129985237139	0.6863247863250839	0.0	osteoblast differentiation
GO:0005319	16515	77	3	1	1260	1	2	false	0.0611111111111376	0.6863247863250839	2.9037964107714444E-125	lipid transporter activity
GO:0005759	16515	457	3	1	4452	1	2	false	0.1026504941600049	0.8049274238717818	0.0	mitochondrial matrix
GO:0010952	16515	184	3	1	1742	1	4	false	0.10562571756597725	0.8049274238717818	2.2292095959096104E-254	positive regulation of peptidase activity
GO:0006869	16515	277	3	1	2518	1	2	false	0.11000794281174245	0.8049274238717818	0.0	lipid transport
GO:0010876	16515	314	3	1	2808	1	1	false	0.11182336182332525	0.8049274238717818	0.0	lipid localization
GO:0097153	16515	206	3	1	1765	1	2	false	0.1167138810197686	0.8049274238717818	2.130987757670256E-275	cysteine-type endopeptidase activity involved in apoptotic process
GO:0006890	16515	83	3	1	665	1	1	false	0.12481203007517282	0.8049274238717818	4.191679366142009E-108	retrograde vesicle-mediated transport, Golgi to endoplasmic reticulum
GO:0045862	16515	337	3	1	2646	1	3	false	0.12736205593367403	0.8049274238717818	0.0	positive regulation of proteolysis
GO:0010942	16515	661	3	1	5164	1	3	false	0.12800154918662304	0.8049274238717818	0.0	positive regulation of cell death
GO:0015711	16515	355	3	1	2603	1	2	false	0.1363810987320495	0.8049274238717818	0.0	organic anion transport
GO:0008289	16515	670	3	1	9221	2	1	false	0.1400482629374338	0.8049274238717818	0.0	lipid binding
GO:0015914	16515	68	3	1	471	1	3	false	0.14437367303606552	0.8049274238717818	6.882148611013762E-84	phospholipid transport
GO:0042175	16515	976	3	1	6329	1	2	false	0.1542107757936786	0.8049274238717818	0.0	nuclear outer membrane-endoplasmic reticulum membrane network
GO:0043281	16515	202	3	1	1304	1	3	false	0.15490797546009713	0.8049274238717818	2.2830555385091596E-243	regulation of cysteine-type endopeptidase activity involved in apoptotic process
GO:0010941	16515	1424	3	1	8412	1	2	false	0.16928197812591775	0.8049274238717818	0.0	regulation of cell death
GO:0006458	16515	37	3	1	213	1	1	false	0.17370892018779543	0.8049274238717818	2.701524799415971E-42	'de novo' protein folding
GO:0005215	16515	1093	3	1	11969	2	1	false	0.1743062123947276	0.8049274238717818	0.0	transporter activity
GO:0043280	16515	125	3	1	679	1	4	false	0.18409425625923206	0.8049274238717818	3.8216511442953206E-140	positive regulation of cysteine-type endopeptidase activity involved in apoptotic process
GO:0005794	16515	859	3	1	8452	2	3	false	0.19294708736104646	0.8049274238717818	0.0	Golgi apparatus
GO:0052547	16515	399	3	1	2049	1	3	false	0.19472913616408566	0.8049274238717818	0.0	regulation of peptidase activity
GO:0030162	16515	660	3	1	3385	1	2	false	0.19497784342713625	0.8049274238717818	0.0	regulation of proteolysis
GO:0051345	16515	761	3	1	3821	1	3	false	0.1991625228993447	0.8049274238717818	0.0	positive regulation of hydrolase activity
GO:0043085	16515	1381	3	1	6623	1	3	false	0.20851577834871823	0.8049274238717818	0.0	positive regulation of catalytic activity
GO:0008233	16515	1074	3	1	5075	1	3	false	0.21162561576334948	0.8049274238717818	0.0	peptidase activity
GO:0010950	16515	163	3	1	694	1	3	false	0.2348703170029202	0.8049274238717818	1.4308266408763486E-163	positive regulation of endopeptidase activity
GO:0005739	16515	1076	3	1	8452	2	2	false	0.23842032936731722	0.8049274238717818	0.0	mitochondrion
GO:0005543	16515	409	3	1	1634	1	2	false	0.2503059975519952	0.8049274238717818	0.0	phospholipid binding
GO:0061077	16515	55	3	1	213	1	1	false	0.2582159624413203	0.8049274238717818	2.3336692851358936E-52	chaperone-mediated protein folding
GO:0120013	16515	20	3	1	77	1	1	false	0.2597402597402586	0.8049274238717818	6.791288329182389E-19	lipid transfer activity
GO:0051247	16515	1579	3	1	5964	1	4	false	0.26475519785380186	0.8049274238717818	0.0	positive regulation of protein metabolic process
GO:0032270	16515	1481	3	1	5504	1	4	false	0.2690770348842491	0.8049274238717818	0.0	positive regulation of cellular protein metabolic process
GO:0031325	16515	2641	3	1	9799	1	4	false	0.26951729768258487	0.8049274238717818	0.0	positive regulation of cellular metabolic process
GO:0009893	16515	2828	3	1	10458	1	3	false	0.2704149933068421	0.8049274238717818	0.0	positive regulation of metabolic process
GO:0005737	16515	6076	3	2	11683	2	2	false	0.27045341452748134	0.8049274238717818	0.0	cytoplasm
GO:0008219	16515	1921	3	1	12841	2	1	false	0.2768279466967817	0.8049274238717818	0.0	cell death
GO:0051336	16515	1199	3	1	4153	1	2	false	0.28870695882452857	0.8049274238717818	0.0	regulation of hydrolase activity
GO:0044093	16515	1894	3	1	11969	2	2	false	0.2914548105110375	0.8049274238717818	0.0	positive regulation of molecular function
GO:0051173	16515	2492	3	1	8444	1	3	false	0.29512079583070805	0.8049274238717818	0.0	positive regulation of nitrogen compound metabolic process
GO:0008525	16515	11	3	1	37	1	1	false	0.2972972972972964	0.8049274238717818	1.1696013789843445E-9	phosphatidylcholine transporter activity
GO:0006811	16515	1419	3	1	4702	1	1	false	0.30178647384175245	0.8049274238717818	0.0	ion transport
GO:0005789	16515	960	3	1	3161	1	2	false	0.3037013603293256	0.8049274238717818	0.0	endoplasmic reticulum membrane
GO:0050790	16515	2225	3	1	7147	1	2	false	0.31131943472872503	0.8049274238717818	0.0	regulation of catalytic activity
GO:0006508	16515	1639	3	1	5250	1	1	false	0.3121904761908783	0.8049274238717818	0.0	proteolysis
GO:0048193	16515	665	3	1	2128	1	1	false	0.31249999999983424	0.8049274238717818	0.0	Golgi vesicle transport
GO:0004197	16515	301	3	1	945	1	2	false	0.31851851851855817	0.8049274238717818	5.535961486480572E-256	cysteine-type endopeptidase activity
GO:0043068	16515	611	3	1	1849	1	3	false	0.3304488912922564	0.8049274238717818	0.0	positive regulation of programmed cell death
GO:0000139	16515	665	3	1	2012	1	2	false	0.33051689860820016	0.8049274238717818	0.0	Golgi membrane
GO:0010604	16515	2560	3	1	7739	1	3	false	0.33079209200210213	0.8049274238717818	0.0	positive regulation of macromolecule metabolic process
GO:0006820	16515	484	3	1	1419	1	1	false	0.3410852713180359	0.8163680264333317	0.0	anion transport
GO:0005548	16515	37	3	1	104	1	2	false	0.3557692307692218	0.8275668546740717	4.874051359099081E-29	phospholipid transporter activity
GO:0043065	16515	606	3	1	1697	1	3	false	0.3571007660579898	0.8275668546740717	0.0	positive regulation of apoptotic process
GO:0051246	16515	2575	3	1	6895	1	4	false	0.373459028281628	0.8402304846832304	0.0	regulation of protein metabolic process
GO:0032268	16515	2427	3	1	6488	1	3	false	0.37407521578362996	0.8402304846832304	0.0	regulation of cellular protein metabolic process
GO:0031323	16515	4758	3	1	11275	1	3	false	0.4219955654100258	0.901421247980067	0.0	regulation of cellular metabolic process
GO:0019222	16515	5105	3	1	11880	1	2	false	0.42971380471658216	0.901421247980067	0.0	regulation of metabolic process
GO:2001056	16515	141	3	1	322	1	3	false	0.43788819875773205	0.901421247980067	3.1555954614363405E-95	positive regulation of cysteine-type endopeptidase activity
GO:0065009	16515	3314	3	1	13061	2	2	false	0.44309929623488353	0.901421247980067	0.0	regulation of molecular function
GO:0016192	16515	2128	3	1	4702	1	1	false	0.45257337303454787	0.901421247980067	0.0	vesicle-mediated transport
GO:0048869	16515	3513	3	1	13027	2	2	false	0.4666342097695012	0.901421247980067	0.0	cellular developmental process
GO:0033036	16515	2808	3	1	5875	1	1	false	0.47795744680895536	0.901421247980067	0.0	macromolecule localization
GO:0140096	16515	3053	3	1	6357	1	1	false	0.4802579833254222	0.901421247980067	0.0	catalytic activity, acting on a protein
GO:0043168	16515	1438	3	1	2941	1	1	false	0.4889493369593451	0.901421247980067	0.0	anion binding
GO:0006950	16515	3575	3	1	7281	1	1	false	0.4910039829684965	0.901421247980067	0.0	response to stress
GO:2000116	16515	224	3	1	448	1	2	false	0.5000000000000275	0.901421247980067	3.651768513319454E-134	regulation of cysteine-type endopeptidase activity
GO:0051085	16515	30	3	1	59	1	2	false	0.5084745762711843	0.901421247980067	1.6911233892144686E-17	chaperone cofactor-dependent protein refolding
GO:0051171	16515	4412	3	1	8635	1	2	false	0.5109438332384818	0.901421247980067	0.0	regulation of nitrogen compound metabolic process
GO:0080090	16515	4581	3	1	8908	1	2	false	0.5142568477784497	0.901421247980067	0.0	regulation of primary metabolic process
GO:0042221	16515	3829	3	1	7281	1	1	false	0.5258893009187912	0.901421247980067	0.0	response to chemical
GO:0016787	16515	3358	3	1	6357	1	1	false	0.5282365895857171	0.901421247980067	0.0	hydrolase activity
GO:0071702	16515	2495	3	1	4702	1	1	false	0.5306252658462377	0.901421247980067	0.0	organic substance transport
GO:0052548	16515	372	3	1	700	1	2	false	0.5314285714285412	0.901421247980067	2.511143867980143E-209	regulation of endopeptidase activity
GO:0012505	16515	3456	3	1	10934	2	3	false	0.5322708642390094	0.901421247980067	0.0	endomembrane system
GO:0043167	16515	2941	3	1	9221	2	1	false	0.5361888512103605	0.901421247980067	0.0	ion binding
GO:0031090	16515	3159	3	1	9284	2	2	false	0.5647710326371135	0.901421247980067	0.0	organelle membrane
GO:0060255	16515	4602	3	1	7947	1	2	false	0.5790864477184862	0.901421247980067	0.0	regulation of macromolecule metabolic process
GO:0035091	16515	237	3	1	409	1	1	false	0.5794621026893656	0.901421247980067	3.388903530504623E-120	phosphatidylinositol binding
GO:0019538	16515	5250	3	1	8935	1	3	false	0.5875769445978096	0.901421247980067	0.0	protein metabolic process
GO:0048522	16515	4621	3	1	12886	2	3	false	0.5886318945909153	0.901421247980067	0.0	positive regulation of cellular process
GO:0031974	16515	3948	3	1	10934	2	1	false	0.5917966410028784	0.901421247980067	0.0	membrane-enclosed lumen
GO:0005488	16515	9221	3	2	11969	2	1	false	0.5935119881858022	0.901421247980067	0.0	binding
GO:0098588	16515	1881	3	1	3159	1	1	false	0.5954415954409462	0.901421247980067	0.0	bounding membrane of organelle
GO:0008234	16515	622	3	1	1042	1	1	false	0.5969289827253581	0.901421247980067	3.040490279962583E-304	cysteine-type peptidase activity
GO:0032502	16515	5265	3	1	13878	2	1	false	0.6148445949070811	0.901421247980067	0.0	developmental process
GO:0048518	16515	5275	3	1	13878	2	2	false	0.6157384858932995	0.901421247980067	0.0	positive regulation of biological process
GO:0043169	16515	1836	3	1	2941	1	1	false	0.6242774566465132	0.901421247980067	0.0	cation binding
GO:0004175	16515	674	3	1	1042	1	1	false	0.646833013435693	0.901421247980067	5.225545316484879E-293	endopeptidase activity
GO:0043227	16515	7507	3	2	9283	2	1	false	0.6539507789273495	0.901421247980067	0.0	membrane-bounded organelle
GO:0005575	16515	11845	3	2	14589	2	1	false	0.6591923897048987	0.901421247980067	0.0	cellular_component
GO:0043231	16515	7335	3	2	9029	2	2	false	0.6599481570113728	0.901421247980067	0.0	intracellular membrane-bounded organelle
GO:0051179	16515	5875	3	1	13878	2	1	false	0.6674714852900016	0.901421247980067	0.0	localization
GO:0044267	16515	4687	3	1	7022	1	2	false	0.6674736542281041	0.901421247980067	0.0	cellular protein metabolic process
GO:0043233	16515	3948	3	1	9283	2	2	false	0.6697388258474452	0.901421247980067	0.0	organelle lumen
GO:0006919	16515	84	3	1	125	1	1	false	0.6719999999999727	0.901421247980067	5.8889387763844525E-34	activation of cysteine-type endopeptidase activity involved in apoptotic process
GO:0003674	16515	11969	3	2	14589	2	1	false	0.6730667995212539	0.901421247980067	0.0	molecular_function
GO:0043067	16515	1303	3	1	1919	1	2	false	0.6789994788957627	0.901421247980067	0.0	regulation of programmed cell death
GO:0032501	16515	6028	3	1	13878	2	1	false	0.6800651759953393	0.901421247980067	0.0	multicellular organismal process
GO:0005773	16515	3678	3	1	8452	2	2	false	0.6809885589101732	0.901421247980067	0.0	vacuole
GO:0070013	16515	3948	3	1	9004	2	2	false	0.6847134177537803	0.901421247980067	0.0	intracellular organelle lumen
GO:1901564	16515	6170	3	1	9003	1	2	false	0.6853271131903249	0.901421247980067	0.0	organonitrogen compound metabolic process
GO:0043229	16515	9004	3	2	10673	2	2	false	0.711689257491939	0.9231228503485909	0.0	intracellular organelle
GO:0044260	16515	6589	3	1	9167	1	2	false	0.7187738627761757	0.9231228503485909	0.0	cellular macromolecule metabolic process
GO:0043226	16515	9283	3	2	10934	2	1	false	0.7207945543817764	0.9231228503485909	0.0	organelle
GO:0071840	16515	6683	3	1	13878	2	1	false	0.7312312569110183	0.9283457696435538	0.0	cellular component organization or biogenesis
GO:0006996	16515	4814	3	1	6509	1	1	false	0.7395913350707962	0.9308649562097953	0.0	organelle organization
GO:0042981	16515	1289	3	1	1705	1	2	false	0.7560117302046409	0.9336512001017028	0.0	regulation of apoptotic process
GO:0016043	16515	6509	3	1	12854	2	2	false	0.7563580887694212	0.9336512001017028	0.0	cellular component organization
GO:0071944	16515	5612	3	1	10934	2	1	false	0.7631083725987806	0.9336512001017028	0.0	cell periphery
GO:0010033	16515	2958	3	1	3829	1	1	false	0.7725254635656792	0.9336512001017028	0.0	response to organic substance
GO:0050896	16515	7281	3	1	13878	2	1	false	0.7740539987858934	0.9336512001017028	0.0	response to stimulus
GO:0003824	16515	6357	3	1	11969	2	1	false	0.7801742904959434	0.9336512001017028	0.0	catalytic activity
GO:0005622	16515	10525	3	2	11845	2	1	false	0.7895315334192725	0.9371675112131203	0.0	intracellular
GO:0051234	16515	4792	3	1	5875	1	1	false	0.8156595744665065	0.9603733699363706	0.0	establishment of localization
GO:0016020	16515	6329	3	1	10934	2	1	false	0.8226437359952804	0.9608478836424875	0.0	membrane
GO:0043170	16515	7606	3	1	8995	1	1	false	0.8455808782695051	0.9613036121532946	0.0	macromolecule metabolic process
GO:0110165	16515	10934	3	2	11845	2	1	false	0.8520889902826382	0.9613036121532946	0.0	cellular anatomical entity
GO:0009987	16515	12841	3	2	13878	2	1	false	0.8561333170471993	0.9613036121532946	0.0	cellular process
GO:0005886	16515	5537	3	1	6400	1	2	false	0.8651562500031486	0.9613036121532946	0.0	plasma membrane
GO:0050794	16515	8239	3	1	12995	2	2	false	0.8660714333304281	0.9613036121532946	0.0	regulation of cellular process
GO:0005515	16515	5904	3	1	9221	2	1	false	0.870624795196218	0.9613036121532946	0.0	protein binding
GO:0050789	16515	8917	3	1	13878	2	2	false	0.8722301361263364	0.9613036121532946	0.0	regulation of biological process
GO:0006807	16515	8339	3	1	9406	1	1	false	0.8865617690907434	0.9613036121532946	0.0	nitrogen compound metabolic process
GO:0008152	16515	9406	3	1	13878	2	1	false	0.8961792902955413	0.9613036121532946	0.0	metabolic process
GO:0044237	16515	8863	3	1	13059	2	2	false	0.8967759585791586	0.9613036121532946	0.0	cellular metabolic process
GO:0065007	16515	9584	3	1	13878	2	1	false	0.9042804921127321	0.9613036121532946	0.0	biological regulation
GO:0008150	16515	13878	3	2	14589	2	1	false	0.904901259129079	0.9613036121532946	0.0	biological_process
GO:0006986	16515	179	3	1	197	1	1	false	0.9086294416243469	0.9613036121532946	7.140022202382867E-26	response to unfolded protein
GO:0051084	16515	34	3	1	37	1	1	false	0.918918918918922	0.9648743171954888	1.287001287001289E-4	'de novo' posttranslational protein folding
GO:0044238	16515	8708	3	1	9406	1	1	false	0.9257920476364541	0.9648743171954888	0.0	primary metabolic process
GO:0006915	16515	1695	3	1	1819	1	1	false	0.9318306761956433	0.9648743171954888	6.637702222380925E-196	apoptotic process
GO:0012501	16515	1819	3	1	1921	1	1	false	0.9469026548681181	0.967212690527287	1.7730777300949983E-172	programmed cell death
GO:0030154	16515	3328	3	1	3513	1	1	false	0.9473384571602879	0.967212690527287	6.4067112836E-314	cell differentiation
GO:0071704	16515	8995	3	1	9406	1	1	false	0.9563044864969051	0.9695864932538066	0.0	organic substance metabolic process
GO:0070011	16515	1042	3	1	1074	1	1	false	0.9702048417134437	0.9768959095873295	4.27162281241786E-62	peptidase activity, acting on L-amino acid peptides
GO:0006810	16515	4702	3	1	4792	1	1	false	0.9812186978288634	0.9812186978288633	1.9528703698435357E-193	transport
GO:0000000	16515	14589	3	2	0	0	0	true	1.0	1.0	1.0	Gene Ontology
