## Supplementary File S3 for "PIGNON: A protein-protein interaction-guided functional enrichment analysis for quantitative proteomics": table-mcl2_cluster1042-Parent-Child-Union-Benjamini-Hochberg.txt

ID	Pop.total	Pop.term	Study.total	Study.term	Pop.family	Study.family	nparents	is.trivial	p	p.adjusted	p.min	name
GO:0000974	16515	93	3	2	4639	2	1	false	3.976634345108962E-4	0.05686587113505816	3.0829639322392676E-197	Prp19 complex
GO:0120114	16515	153	3	2	4639	2	1	false	0.0010808860253607522	0.07263308107228827	2.7554754747186084E-291	Sm-like protein family complex
GO:0030532	16515	143	3	2	3651	2	3	false	0.0015237709315864673	0.07263308107228827	2.4255469331577172E-261	small nuclear ribonucleoprotein complex
GO:0005681	16515	189	3	2	3649	2	2	false	0.0026692605039593926	0.09542606301654828	4.05E-322	spliceosomal complex
GO:0071013	16515	86	3	2	1415	2	4	false	0.0036535203242676296	0.10449068127405421	3.667329982000477E-140	catalytic step 2 spliceosome
GO:0006396	16515	873	3	3	3891	3	2	false	0.011264193657033362	0.2550029720628009	0.0	RNA processing
GO:0035035	16515	27	3	1	2163	1	1	false	0.012482662968109135	0.2550029720628009	1.151386998504713E-62	histone acetyltransferase binding
GO:0016071	16515	809	3	3	3298	3	1	false	0.014718942734389843	0.2631011013772184	0.0	mRNA metabolic process
GO:0071012	16515	12	3	1	1415	2	4	false	0.01689515746122367	0.268445279661665	7.790613008692759E-30	catalytic step 1 spliceosome
GO:1990904	16515	673	3	2	4639	2	1	false	0.021019831023627	0.3005835836378661	0.0	ribonucleoprotein complex
GO:0042220	16515	47	3	1	1807	1	5	false	0.026009961261767207	0.3381294964029737	3.9600408684340884E-94	response to cocaine
GO:0001503	16515	364	3	1	6028	1	1	false	0.060384870603993106	0.6169385525110694	0.0	ossification
GO:0001649	16515	205	3	1	3385	1	2	false	0.06056129985237139	0.6169385525110694	0.0	osteoblast differentiation
GO:0009410	16515	243	3	1	3829	1	1	false	0.06346304518146002	0.6169385525110694	0.0	response to xenobiotic stimulus
GO:0015030	16515	55	3	1	754	1	1	false	0.07294429708223661	0.6169385525110694	5.308660692131641E-85	Cajal body
GO:0071011	16515	52	3	2	189	2	1	false	0.07463694697736302	0.6169385525110694	7.935973804141004E-48	precatalytic spliceosome
GO:0072347	16515	67	3	1	892	1	1	false	0.07511210762332934	0.6169385525110694	9.81261076347682E-103	response to anesthetic
GO:1902494	16515	1314	3	2	4639	2	1	false	0.08018718625754277	0.6169385525110694	0.0	catalytic complex
GO:0006397	16515	491	3	3	1129	3	2	false	0.08197085662734488	0.6169385525110694	0.0	mRNA processing
GO:0140098	16515	321	3	1	6357	2	1	false	0.09844877967316978	0.6233740509235902	0.0	catalytic activity, acting on RNA
GO:0001882	16515	386	3	1	3769	1	4	false	0.10241443353660822	0.6233740509235902	0.0	nucleoside binding
GO:0090304	16515	3833	3	3	8019	3	2	false	0.10916371895436956	0.6233740509235902	0.0	nucleic acid metabolic process
GO:0043279	16515	102	3	1	931	1	1	false	0.1095596133189811	0.6233740509235902	4.41898365008591E-139	response to alkaloid
GO:0010467	16515	3646	3	3	7606	3	1	false	0.1101019263831435	0.6233740509235902	0.0	gene expression
GO:0035690	16515	361	3	1	3222	1	2	false	0.1120422098075967	0.6233740509235902	0.0	cellular response to drug
GO:0008380	16515	423	3	3	873	3	1	false	0.11334073653156185	0.6233740509235902	8.925974126670274E-262	RNA splicing
GO:0006139	16515	4384	3	3	8848	3	5	false	0.12159796673933046	0.6321826395273065	0.0	nucleobase-containing compound metabolic process
GO:0051726	16515	1069	3	1	8439	1	2	false	0.1266737765141985	0.6321826395273065	0.0	regulation of cell cycle
GO:0016604	16515	754	3	1	10934	2	2	false	0.13316891947335735	0.6321826395273065	0.0	nuclear body
GO:0046483	16515	4528	3	3	8863	3	1	false	0.13330186658124016	0.6321826395273065	0.0	heterocycle metabolic process
GO:0006725	16515	4570	3	3	8863	3	1	false	0.13704658619123425	0.6321826395273065	0.0	cellular aromatic compound metabolic process
GO:1901360	16515	4777	3	3	8995	3	1	false	0.1497387802113137	0.6353538559187272	0.0	organic cyclic compound metabolic process
GO:0016817	16515	1312	3	2	3358	2	1	false	0.15258241825460175	0.6353538559187272	0.0	hydrolase activity, acting on acid anhydrides
GO:0032991	16515	4639	3	2	11845	2	1	false	0.15336337349872545	0.6353538559187272	0.0	protein-containing complex
GO:0034641	16515	5039	3	3	9147	3	2	false	0.16714018803771646	0.6353538559187272	0.0	cellular nitrogen compound metabolic process
GO:0097367	16515	811	3	1	9221	2	1	false	0.16817607926546949	0.6353538559187272	0.0	carbohydrate derivative binding
GO:0071001	16515	57	3	2	138	2	3	false	0.16883529038399742	0.6353538559187272	3.396168131704381E-40	U4/U6 snRNP
GO:0097526	16515	57	3	2	138	2	1	false	0.16883529038399742	0.6353538559187272	3.396168131704381E-40	spliceosomal tri-snRNP complex
GO:0003724	16515	72	3	1	408	1	2	false	0.17647058823530326	0.6470588235294452	5.1845110602243585E-82	RNA helicase activity
GO:0005687	16515	59	3	2	138	2	1	false	0.18100074050565176	0.647077647307705	1.7934702695512074E-40	U4 snRNP
GO:0005654	16515	1101	3	1	10934	2	2	false	0.19125894286302064	0.6670738738880964	0.0	nucleoplasm
GO:0046540	16515	56	3	2	124	2	3	false	0.2019407290847016	0.6747051114028662	1.1707409201800093E-36	U4/U6 x U5 tri-snRNP complex
GO:1901265	16515	685	3	1	3307	1	2	false	0.20713637738139357	0.6747051114028662	0.0	nucleoside phosphate binding
GO:0005634	16515	3375	3	2	7335	2	1	false	0.21167902750705916	0.6747051114028662	0.0	nucleus
GO:0005685	16515	64	3	2	138	2	1	false	0.2132656299587385	0.6747051114028662	6.067366163410429E-41	U1 snRNP
GO:0036094	16515	1120	3	1	9221	2	1	false	0.2281823462022756	0.6747051114028662	0.0	small molecule binding
GO:0071006	16515	12	3	1	99	2	4	false	0.22881880024736362	0.6747051114028662	1.0818172723844928E-15	U2-type catalytic step 1 spliceosome
GO:0042493	16515	892	3	1	3829	1	1	false	0.23295899712695825	0.6747051114028662	0.0	response to drug
GO:0005684	16515	92	3	2	189	2	1	false	0.23561859732069873	0.6747051114028662	2.3483950761174922E-56	U2-type spliceosomal complex
GO:0035639	16515	360	3	1	1526	1	2	false	0.23591087811289027	0.6747051114028662	0.0	purine ribonucleoside triphosphate binding
GO:0048285	16515	1165	3	1	4814	1	1	false	0.2420024927300415	0.6785560090273713	0.0	organelle fission
GO:0071005	16515	50	3	2	99	2	5	false	0.2525252525252421	0.6944444444444158	1.9823306042834962E-29	U2-type precatalytic spliceosome
GO:1901698	16515	1008	3	1	3829	1	1	false	0.26325411334523957	0.7102894001579105	0.0	response to nitrogen compound
GO:0016787	16515	3358	3	2	6357	2	1	false	0.27899468710485265	0.7166378428088488	0.0	hydrolase activity
GO:0014070	16515	845	3	1	2958	1	1	false	0.2856659905346113	0.7166378428088488	0.0	response to organic cyclic compound
GO:2000045	16515	147	3	1	494	1	3	false	0.29757085020250057	0.7166378428088488	6.240081914662214E-130	regulation of G1/S transition of mitotic cell cycle
GO:0022402	16515	1438	3	1	12841	3	2	false	0.29975818989590775	0.7166378428088488	0.0	cell cycle process
GO:0120115	16515	84	3	2	153	2	1	false	0.29979360165113467	0.7166378428088488	2.826738219315621E-45	Lsm2-8 complex
GO:0008283	16515	1612	3	1	13878	3	1	false	0.309575980064994	0.7166378428088488	0.0	cell population proliferation
GO:0008152	16515	9406	3	3	13878	3	1	false	0.311307534642788	0.7166378428088488	0.0	metabolic process
GO:0044237	16515	8863	3	3	13059	3	2	false	0.31258291817970607	0.7166378428088488	0.0	cellular metabolic process
GO:0010243	16515	931	3	1	2967	1	2	false	0.31378496798126876	0.7166378428088488	0.0	response to organonitrogen compound
GO:1902806	16515	162	3	1	512	1	2	false	0.3164062499999563	0.7166378428088488	4.370493329424481E-138	regulation of cell cycle G1/S phase transition
GO:0007049	16515	1553	3	1	12841	3	1	false	0.32073302055780645	0.7166378428088488	0.0	cell cycle
GO:0019899	16515	2163	3	1	5904	1	1	false	0.3663617886166677	0.7990056066856626	0.0	enzyme binding
GO:0005688	16515	84	3	2	138	2	2	false	0.36877181847030577	0.7990056066856626	1.1059483399224579E-39	U6 snRNP
GO:1901700	16515	1487	3	1	3829	1	1	false	0.3883520501432656	0.828870793589358	0.0	response to oxygen-containing compound
GO:0071007	16515	30	3	1	134	2	4	false	0.3989451240040265	0.8315796899886022	1.3707587185659946E-30	U2-type catalytic step 2 spliceosome
GO:0044770	16515	577	3	1	1438	1	1	false	0.4012517385259689	0.8315796899886022	0.0	cell cycle phase transition
GO:0005686	16515	90	3	2	138	2	1	false	0.4236750238019492	0.8652565210760554	2.666106080399966E-38	U2 snRNP
GO:0000082	16515	238	3	1	554	1	2	false	0.4296028880867129	0.8652565210760554	1.2237496054440712E-163	G1/S transition of mitotic cell cycle
GO:0044843	16515	255	3	1	577	1	1	false	0.4419410745233664	0.8777440785672416	2.9838992666345077E-171	cell cycle G1/S phase transition
GO:0010564	16515	696	3	1	1553	1	2	false	0.44816484224120373	0.8779119512396183	0.0	regulation of cell cycle process
GO:0070887	16515	2939	3	1	6418	1	2	false	0.4579308195697249	0.884920367546901	0.0	cellular response to chemical stimulus
GO:0007346	16515	635	3	1	1360	1	2	false	0.4669117647059298	0.8902450980393062	0.0	regulation of mitotic cell cycle
GO:0043168	16515	1438	3	1	2941	1	1	false	0.4889493369593451	0.9156822972597625	0.0	anion binding
GO:1901990	16515	396	3	1	792	1	3	false	0.4999999999999138	0.9156822972597625	1.354574985302177E-237	regulation of mitotic cell cycle phase transition
GO:0016607	16515	385	3	1	754	1	1	false	0.5106100795757044	0.9156822972597625	4.304345065343082E-226	nuclear speck
GO:1901987	16515	426	3	1	830	1	2	false	0.5132530120479899	0.9156822972597625	6.750273269018629E-249	regulation of cell cycle phase transition
GO:0032553	16515	508	3	1	984	1	2	false	0.5162601626016138	0.9156822972597625	4.045169191954127E-295	ribonucleotide binding
GO:0042221	16515	3829	3	1	7281	1	1	false	0.5258893009187912	0.9156822972597625	0.0	response to chemical
GO:0044772	16515	540	3	1	1022	1	2	false	0.5283757338553855	0.9156822972597625	4.620391845093913E-306	mitotic cell cycle phase transition
GO:0043167	16515	2941	3	1	9221	2	1	false	0.5361888512103605	0.9156822972597625	0.0	ion binding
GO:0003824	16515	6357	3	2	11969	3	1	false	0.5466266953838821	0.9156822972597625	0.0	catalytic activity
GO:0042623	16515	289	3	1	525	1	1	false	0.5504761904761242	0.9156822972597625	3.7948954952805876E-156	ATPase activity, coupled
GO:0003674	16515	11969	3	3	14589	3	1	false	0.5521759367843886	0.9156822972597625	0.0	molecular_function
GO:0004386	16515	161	3	1	289	1	1	false	0.5570934256055897	0.9156822972597625	1.4073653006443198E-85	helicase activity
GO:1901363	16515	3236	3	1	9221	2	1	false	0.5787433240352801	0.9402991073712401	0.0	heterocyclic compound binding
GO:0097159	16515	3307	3	1	9221	2	1	false	0.5886795937170134	0.9402991073712401	0.0	organic cyclic compound binding
GO:0031974	16515	3948	3	1	10934	2	1	false	0.5917966410028784	0.9402991073712401	0.0	membrane-enclosed lumen
GO:0043170	16515	7606	3	3	8995	3	1	false	0.6045594349971944	0.940428187403605	0.0	macromolecule metabolic process
GO:0048869	16515	3513	3	1	13027	3	2	false	0.6104894129143742	0.940428187403605	0.0	cellular developmental process
GO:0000166	16515	685	3	1	1120	1	2	false	0.61160714285689	0.940428187403605	4.9E-324	nucleotide binding
GO:0016070	16515	3298	3	3	3833	3	1	false	0.6369133174979446	0.9624767004446212	0.0	RNA metabolic process
GO:0000278	16515	993	3	1	1553	1	2	false	0.6394075981974756	0.9624767004446212	0.0	mitotic cell cycle
GO:0016887	16515	525	3	1	1279	2	1	false	0.6526519030783897	0.9629855760472072	0.0	ATPase activity
GO:0043227	16515	7507	3	2	9283	2	1	false	0.6539507789273495	0.9629855760472072	0.0	membrane-bounded organelle
GO:0043231	16515	7335	3	2	9029	2	2	false	0.6599481570113728	0.9629855760472072	0.0	intracellular membrane-bounded organelle
GO:0043233	16515	3948	3	1	9283	2	2	false	0.6697388258474452	0.9674005262240875	0.0	organelle lumen
GO:0070013	16515	3948	3	1	9004	2	2	false	0.6847134177537803	0.9768888149052319	0.0	intracellular organelle lumen
GO:1903047	16515	993	3	1	1438	1	2	false	0.6905424200281071	0.9768888149052319	0.0	mitotic cell cycle process
GO:0006807	16515	8339	3	3	9406	3	1	false	0.6968018120303053	0.9768888149052319	0.0	nitrogen compound metabolic process
GO:0043229	16515	9004	3	2	10673	2	2	false	0.711689257491939	0.9842931937172521	0.0	intracellular organelle
GO:0043226	16515	9283	3	2	10934	2	1	false	0.7207945543817764	0.9842931937172521	0.0	organelle
GO:0006996	16515	4814	3	1	6509	1	1	false	0.7395913350707962	0.9842931937172521	0.0	organelle organization
GO:0017076	16515	509	3	1	685	1	1	false	0.7430656934307991	0.9842931937172521	8.692066618454418E-169	purine nucleotide binding
GO:0000398	16515	333	3	2	491	3	2	false	0.7564700989412665	0.9842931937172521	2.8516796959002448E-133	mRNA splicing, via spliceosome
GO:0019001	16515	386	3	1	509	1	1	false	0.7583497053044234	0.9842931937172521	1.399494660464006E-121	guanyl nucleotide binding
GO:0032502	16515	5265	3	1	13878	3	1	false	0.7609849240888042	0.9842931937172521	0.0	developmental process
GO:0010033	16515	2958	3	1	3829	1	1	false	0.7725254635656792	0.9842931937172521	0.0	response to organic substance
GO:0032561	16515	386	3	1	492	1	2	false	0.7845528455284145	0.9842931937172521	1.0416129082549764E-110	guanyl ribonucleotide binding
GO:0005622	16515	10525	3	2	11845	2	1	false	0.7895315334192725	0.9842931937172521	0.0	intracellular
GO:0009987	16515	12841	3	3	13878	3	1	false	0.7921516040267216	0.9842931937172521	0.0	cellular process
GO:0044238	16515	8708	3	3	9406	3	1	false	0.7934676642863485	0.9842931937172521	0.0	primary metabolic process
GO:0005682	16515	123	3	2	138	2	1	false	0.7937162805458366	0.9842931937172521	2.296025029039603E-20	U5 snRNP
GO:0003924	16515	723	3	1	1279	2	1	false	0.8112154815784727	0.9842931937172521	0.0	GTPase activity
GO:0032501	16515	6028	3	1	13878	3	1	false	0.8190509873980014	0.9842931937172521	0.0	multicellular organismal process
GO:0051716	16515	5952	3	1	13037	3	2	false	0.8395267692835545	0.9842931937172521	0.0	cellular response to stimulus
GO:0110165	16515	10934	3	2	11845	2	1	false	0.8520889902826382	0.9842931937172521	0.0	cellular anatomical entity
GO:0031981	16515	2789	3	1	4497	2	2	false	0.8557976966857668	0.9842931937172521	0.0	nuclear lumen
GO:0071840	16515	6683	3	1	13878	3	1	false	0.8606764507703596	0.9842931937172521	0.0	cellular component organization or biogenesis
GO:0008150	16515	13878	3	3	14589	3	1	false	0.8607945342954457	0.9842931937172521	0.0	biological_process
GO:0005488	16515	9221	3	2	11969	3	1	false	0.8660900684948571	0.9842931937172521	0.0	binding
GO:0005515	16515	5904	3	1	9221	2	1	false	0.870624795196218	0.9842931937172521	0.0	protein binding
GO:0071704	16515	8995	3	3	9406	3	1	false	0.874545178066278	0.9842931937172521	0.0	organic substance metabolic process
GO:0016043	16515	6509	3	1	12854	3	2	false	0.8797525176564943	0.9842931937172521	0.0	cellular component organization
GO:0140014	16515	993	3	1	1122	1	2	false	0.8850267379677389	0.9842931937172521	3.7397162116333345E-173	mitotic nuclear division
GO:0000375	16515	336	3	2	423	3	1	false	0.8911814457459184	0.9842931937172521	9.236000318294528E-93	RNA splicing, via transesterification reactions
GO:0050896	16515	7281	3	1	13878	3	1	false	0.8926121448533996	0.9842931937172521	0.0	response to stimulus
GO:0005575	16515	11845	3	2	14589	3	1	false	0.9071973142816022	0.9842931937172521	0.0	cellular_component
GO:0097525	16515	138	3	2	143	2	1	false	0.9310548606322724	0.9842931937172521	2.1537481410756937E-9	spliceosomal snRNP complex
GO:0005525	16515	360	3	1	386	1	3	false	0.9326424870466486	0.9842931937172521	5.349837600433E-41	GTP binding
GO:0032555	16515	492	3	1	525	1	2	false	0.9371428571429744	0.9842931937172521	4.163968031458112E-53	purine ribonucleotide binding
GO:0030154	16515	3328	3	1	3513	1	1	false	0.9473384571602879	0.9842931937172521	6.4067112836E-314	cell differentiation
GO:0017111	16515	1279	3	2	1312	2	1	false	0.9503090640172915	0.9842931937172521	1.671504200825845E-66	nucleoside-triphosphatase activity
GO:0050794	16515	8239	3	1	12995	3	2	false	0.9509969671442356	0.9842931937172521	0.0	regulation of cellular process
GO:0050789	16515	8917	3	1	13878	3	2	false	0.9543376509749695	0.9842931937172521	0.0	regulation of biological process
GO:0000280	16515	1122	3	1	1165	1	1	false	0.9630901287558652	0.9842931937172521	1.861771880780646E-79	nuclear division
GO:0065007	16515	9584	3	1	13878	3	1	false	0.970392899401802	0.9842931937172521	0.0	biological regulation
GO:0001883	16515	379	3	1	386	1	1	false	0.9818652849739091	0.9842931937172521	4.169467267287772E-15	purine nucleoside binding
GO:0032549	16515	379	3	1	386	1	1	false	0.9818652849739091	0.9842931937172521	4.169467267287772E-15	ribonucleoside binding
GO:0000377	16515	333	3	2	336	2	1	false	0.9821961620469999	0.9842931937172521	1.5959552111131003E-7	RNA splicing, via transesterification reactions with bulged adenosine as nucleophile
GO:0032550	16515	376	3	1	382	1	2	false	0.9842931937172521	0.9842931937172521	2.410394908023963E-13	purine ribonucleoside binding
GO:0000000	16515	14589	3	3	0	0	0	true	1.0	1.0	1.0	Gene Ontology
GO:0016462	16515	1312	3	2	1312	2	1	true	1.0	1.0	1.0	pyrophosphatase activity
GO:0016818	16515	1312	3	2	1312	2	1	true	1.0	1.0	1.0	hydrolase activity, acting on acid anhydrides, in phosphorus-containing anhydrides
