## Supplementary File S3 for "PIGNON: A protein-protein interaction-guided functional enrichment analysis for quantitative proteomics": table-mcl2_cluster1045-Parent-Child-Union-Benjamini-Hochberg.txt

ID	Pop.total	Pop.term	Study.total	Study.term	Pop.family	Study.family	nparents	is.trivial	p	p.adjusted	p.min	name
GO:0000151	16515	276	3	2	10545	3	2	false	0.0020124290199917904	0.7173638848009117	0.0	ubiquitin ligase complex
GO:0005521	16515	16	3	1	5904	2	1	false	0.005413167802686907	0.7173638848009117	9.79744583638888E-48	lamin binding
GO:0033145	16515	11	3	1	1618	1	3	false	0.006798516687265567	0.7173638848009117	2.075806452256363E-28	positive regulation of intracellular steroid hormone receptor signaling pathway
GO:0000307	16515	38	3	1	10531	3	2	false	0.010787188940445168	0.7173638848009117	7.828906634925997E-109	cyclin-dependent protein kinase holoenzyme complex
GO:0051607	16515	226	3	2	1570	2	3	false	0.020642788420582914	0.7173638848009117	3.777705493445658E-280	defense response to virus
GO:0033143	16515	73	3	1	2906	1	2	false	0.02512044046796974	0.7173638848009117	1.6818791622973826E-147	regulation of intracellular steroid hormone receptor signaling pathway
GO:0070936	16515	52	3	2	309	2	1	false	0.027865338544944707	0.7173638848009117	2.5445736473523254E-60	protein K48-linked ubiquitination
GO:0019867	16515	192	3	1	6329	1	1	false	0.0303365460577784	0.7173638848009117	0.0	outer membrane
GO:0009607	16515	1277	3	2	7281	2	1	false	0.030741082842251546	0.7173638848009117	0.0	response to biotic stimulus
GO:0032182	16515	94	3	1	5904	2	1	false	0.031591981386491115	0.7173638848009117	7.444883151756296E-209	ubiquitin-like protein binding
GO:0022402	16515	1438	3	2	12841	3	2	false	0.03479518938736275	0.7173638848009117	0.0	cell cycle process
GO:0008283	16515	1612	3	2	13878	3	1	false	0.03732462974098789	0.7173638848009117	0.0	cell population proliferation
GO:0007049	16515	1553	3	2	12841	3	1	false	0.040323233456314334	0.7173638848009117	0.0	cell cycle
GO:0045737	16515	28	3	1	693	1	5	false	0.04040404040403808	0.7173638848009117	1.526494558229125E-50	positive regulation of cyclin-dependent protein serine/threonine kinase activity
GO:0030332	16515	139	3	1	5904	2	1	false	0.046536325519059715	0.7173638848009117	3.196904877164022E-285	cyclin binding
GO:0006955	16515	1668	3	2	7504	2	2	false	0.04938600252856088	0.7173638848009117	0.0	immune response
GO:0044419	16515	1871	3	2	13878	3	1	false	0.04960817343706685	0.7173638848009117	0.0	interspecies interaction between organisms
GO:1902916	16515	10	3	1	390	2	3	false	0.05068881418496066	0.7173638848009117	5.007716828188463E-20	positive regulation of protein polyubiquitination
GO:1904031	16515	32	3	1	618	1	3	false	0.05177993527507976	0.7173638848009117	2.905215269337001E-54	positive regulation of cyclin-dependent protein kinase activity
GO:0048285	16515	1165	3	2	4814	2	1	false	0.05852709360829168	0.7173638848009117	0.0	organelle fission
GO:0009615	16515	304	3	2	1254	2	1	false	0.05862294130452769	0.7173638848009117	8.835918936666263E-301	response to virus
GO:1904029	16515	97	3	1	1602	1	3	false	0.060549313358353826	0.7173638848009117	2.6256337910767453E-158	regulation of cyclin-dependent protein kinase activity
GO:0044257	16515	735	3	2	4887	3	3	false	0.061000711074381285	0.7173638848009117	0.0	cellular protein catabolic process
GO:0044265	16515	1103	3	2	7226	3	3	false	0.06274939060766813	0.7173638848009117	0.0	cellular macromolecule catabolic process
GO:0097472	16515	122	3	1	1915	1	3	false	0.0637075718015335	0.7173638848009117	1.9073114395123096E-196	cyclin-dependent protein kinase activity
GO:0043903	16515	197	3	1	9012	3	2	false	0.06416309179379191	0.7173638848009117	0.0	regulation of symbiosis, encompassing mutualism through parasitism
GO:0042393	16515	193	3	1	5904	2	1	false	0.06431614396604769	0.7173638848009117	0.0	histone binding
GO:0031968	16515	191	3	1	2950	1	4	false	0.06474576271196875	0.7173638848009117	1.8265409897980366E-306	organelle outer membrane
GO:0030163	16515	878	3	2	5628	3	3	false	0.0653713529808314	0.7173638848009117	0.0	protein catabolic process
GO:0009057	16515	1319	3	2	8030	3	2	false	0.0720448821551297	0.7173638848009117	0.0	macromolecule catabolic process
GO:0051702	16515	69	3	1	1871	2	2	false	0.07241630630188634	0.7173638848009117	1.0269199842527165E-127	interaction with symbiont
GO:0005637	16515	52	3	1	718	1	2	false	0.07242339832869331	0.7173638848009117	1.6222804727732357E-80	nuclear inner membrane
GO:0031323	16515	4758	3	3	11275	3	3	false	0.07512168955228586	0.7173638848009117	0.0	regulation of cellular metabolic process
GO:0097191	16515	216	3	1	2832	1	2	false	0.0762711864408027	0.7173638848009117	0.0	extrinsic apoptotic signaling pathway
GO:0019209	16515	82	3	1	1035	1	3	false	0.07922705314007673	0.7173638848009117	7.647608841466784E-124	kinase activator activity
GO:0019222	16515	5105	3	3	11880	3	2	false	0.07932175903941292	0.7173638848009117	0.0	regulation of metabolic process
GO:1902494	16515	1314	3	2	4639	2	1	false	0.08018718625754277	0.7173638848009117	0.0	catalytic complex
GO:1902914	16515	19	3	1	458	2	2	false	0.08133546099971459	0.7173638848009117	4.932058043697187E-34	regulation of protein polyubiquitination
GO:1901565	16515	1167	3	2	6503	3	2	false	0.08501091510313094	0.7173638848009117	0.0	organonitrogen compound catabolic process
GO:0031965	16515	279	3	1	3270	1	2	false	0.08532110091743372	0.7173638848009117	0.0	nuclear membrane
GO:0009755	16515	209	3	1	4706	2	2	false	0.08685942787647528	0.7173638848009117	0.0	hormone-mediated signaling pathway
GO:0002376	16515	2527	3	2	13878	3	1	false	0.08737190021409164	0.7173638848009117	0.0	immune system process
GO:0071357	16515	90	3	1	1017	1	2	false	0.08849557522125537	0.7173638848009117	1.887236973649738E-131	cellular response to type I interferon
GO:0035821	16515	90	3	1	1871	2	1	false	0.09391586185996827	0.7173638848009117	4.266967709067556E-156	modulation of process of other organism
GO:0048660	16515	128	3	1	1355	1	2	false	0.0944649446495191	0.7173638848009117	2.4481760958231594E-183	regulation of smooth muscle cell proliferation
GO:0048661	16515	81	3	1	844	1	3	false	0.09597156398105186	0.7173638848009117	2.8337326945020003E-115	positive regulation of smooth muscle cell proliferation
GO:0061575	16515	9	3	1	88	1	3	false	0.10227272727272439	0.7173638848009117	1.7502395545527013E-12	cyclin-dependent protein serine/threonine kinase activator activity
GO:0046825	16515	37	3	1	360	1	3	false	0.1027777777777673	0.7173638848009117	2.4412298242623207E-51	regulation of protein export from nucleus
GO:0032386	16515	319	3	1	3092	1	3	false	0.10316946959902877	0.7173638848009117	0.0	regulation of intracellular transport
GO:0101005	16515	260	3	1	4821	2	2	false	0.10496350251869259	0.7173638848009117	0.0	ubiquitinyl hydrolase activity
GO:0043539	16515	38	3	1	347	1	2	false	0.10951008645534238	0.7173638848009117	1.2571308974168753E-51	protein serine/threonine kinase activator activity
GO:0033157	16515	221	3	1	2007	1	4	false	0.11011459890393259	0.7173638848009117	2.0161035634574735E-301	regulation of intracellular protein transport
GO:0019887	16515	169	3	1	1534	1	4	false	0.11016949152540007	0.7173638848009117	2.5160806917380154E-230	protein kinase regulator activity
GO:0030522	16515	265	3	1	4610	2	1	false	0.11167483782772043	0.7173638848009117	0.0	intracellular receptor signaling pathway
GO:0009605	16515	2447	3	2	7281	2	1	false	0.11291925695481407	0.7173638848009117	0.0	response to external stimulus
GO:1901575	16515	1956	3	2	9133	3	2	false	0.11792570287235611	0.7173638848009117	0.0	organic substance catabolic process
GO:0006611	16515	172	3	1	1377	1	2	false	0.12490922294851708	0.7173638848009117	1.8894853900743452E-224	protein export from nucleus
GO:0034340	16515	94	3	1	1457	2	2	false	0.12491137894364994	0.7173638848009117	1.0066107164679516E-150	response to type I interferon
GO:0045787	16515	345	3	1	5263	2	3	false	0.12681851379122028	0.7173638848009117	0.0	positive regulation of cell cycle
GO:0044827	16515	13	3	1	102	1	2	false	0.12745098039215652	0.7173638848009117	1.069174018686724E-16	modulation by host of viral genome replication
GO:0060337	16515	90	3	1	706	1	2	false	0.12747875354106858	0.7173638848009117	2.2616969230745827E-116	type I interferon signaling pathway
GO:0005635	16515	446	3	1	6747	2	3	false	0.12784639139300533	0.7173638848009117	0.0	nuclear envelope
GO:0019207	16515	197	3	1	1516	1	2	false	0.1299472295515451	0.7173638848009117	1.5453463694756356E-253	kinase regulator activity
GO:0051171	16515	4412	3	3	8635	3	2	false	0.13334447440300268	0.7173638848009117	0.0	regulation of nitrogen compound metabolic process
GO:0044248	16515	2055	3	2	8923	3	2	false	0.13465671604800591	0.7173638848009117	0.0	cellular catabolic process
GO:0080090	16515	4581	3	3	8908	3	2	false	0.13595715304261216	0.7173638848009117	0.0	regulation of primary metabolic process
GO:0043412	16515	3949	3	3	7606	3	1	false	0.13990516772355277	0.7173638848009117	0.0	macromolecule modification
GO:0051301	16515	649	3	1	12841	3	1	false	0.14410020507797272	0.7173638848009117	0.0	cell division
GO:0004693	16515	119	3	1	818	1	2	false	0.14547677261608596	0.7173638848009117	1.1232304256252736E-146	cyclin-dependent protein serine/threonine kinase activity
GO:0000209	16515	309	3	2	807	2	1	false	0.146318964642543	0.7173638848009117	2.0409498993751335E-232	protein polyubiquitination
GO:0006952	16515	1379	3	2	3575	2	1	false	0.14872462735837202	0.7173638848009117	0.0	defense response
GO:0019866	16515	497	3	1	3303	1	2	false	0.15046927036045724	0.7173638848009117	0.0	organelle inner membrane
GO:0019005	16515	61	3	2	155	2	1	false	0.1533305404273009	0.7173638848009117	1.1524516133981023E-44	SCF ubiquitin ligase complex
GO:0042175	16515	976	3	1	6329	1	2	false	0.1542107757936786	0.7173638848009117	0.0	nuclear outer membrane-endoplasmic reticulum membrane network
GO:0009056	16515	2357	3	2	9406	3	1	false	0.15687845219816113	0.7173638848009117	0.0	catabolic process
GO:0044770	16515	577	3	2	1438	2	1	false	0.16083576993097992	0.7173638848009117	0.0	cell cycle phase transition
GO:0051603	16515	680	3	2	1685	2	2	false	0.1627184110179904	0.7173638848009117	0.0	proteolysis involved in cellular protein catabolic process
GO:0030295	16515	75	3	1	460	1	3	false	0.16304347826086094	0.7173638848009117	2.8962959006087267E-88	protein kinase activator activity
GO:0001102	16515	50	3	1	301	1	2	false	0.16611295681061805	0.7173638848009117	2.678955194185734E-58	RNA polymerase II activating transcription factor binding
GO:0051247	16515	1579	3	2	5964	3	4	false	0.1731236593279034	0.7173638848009117	0.0	positive regulation of protein metabolic process
GO:0005730	16515	890	3	1	5098	1	2	false	0.17457826598652001	0.7173638848009117	0.0	nucleolus
GO:0060341	16515	720	3	1	4068	1	2	false	0.17699115044262173	0.7173638848009117	0.0	regulation of cellular localization
GO:1903322	16515	127	3	1	2016	3	3	false	0.17741496632143372	0.7173638848009117	3.7109557057516777E-205	positive regulation of protein modification by small protein conjugation or removal
GO:0032270	16515	1481	3	2	5504	3	4	false	0.17819414814310308	0.7173638848009117	0.0	positive regulation of cellular protein metabolic process
GO:0031325	16515	2641	3	2	9799	3	4	false	0.17873568677232038	0.7173638848009117	0.0	positive regulation of cellular metabolic process
GO:0051169	16515	335	3	1	1873	1	1	false	0.17885744794436112	0.7173638848009117	0.0	nuclear transport
GO:0009893	16515	2828	3	2	10458	3	3	false	0.17979901600462136	0.7173638848009117	0.0	positive regulation of metabolic process
GO:0002252	16515	1079	3	2	2527	2	1	false	0.18222233919550682	0.7173638848009117	0.0	immune effector process
GO:0045087	16515	757	3	2	1772	2	2	false	0.18236244077827646	0.7173638848009117	0.0	innate immune response
GO:0000079	16515	94	3	1	507	1	3	false	0.18540433925045005	0.7173638848009117	5.80604444445702E-105	regulation of cyclin-dependent protein serine/threonine kinase activity
GO:0060255	16515	4602	3	3	7947	3	2	false	0.19413820239841795	0.7173638848009117	0.0	regulation of macromolecule metabolic process
GO:0070647	16515	1066	3	2	3764	3	1	false	0.19512136584528095	0.7173638848009117	0.0	protein modification by small protein conjugation or removal
GO:0031975	16515	1126	3	1	10934	2	1	false	0.19536630574851327	0.7173638848009117	0.0	envelope
GO:0046822	16515	107	3	1	542	1	2	false	0.19741697416970388	0.7173638848009117	2.6647664467630514E-116	regulation of nucleocytoplasmic transport
GO:0016740	16515	2841	3	2	6357	2	1	false	0.19968869270163794	0.7173638848009117	0.0	transferase activity
GO:1903827	16515	498	3	1	2490	1	3	false	0.19999999999996818	0.7173638848009117	0.0	regulation of cellular protein localization
GO:0031401	16515	1143	3	2	3972	3	3	false	0.20070065149705316	0.7173638848009117	0.0	positive regulation of protein modification process
GO:0019538	16515	5250	3	3	8935	3	3	false	0.20281116678186983	0.7173638848009117	0.0	protein metabolic process
GO:0008134	16515	635	3	1	5904	2	1	false	0.20355675562487915	0.7173638848009117	0.0	transcription factor binding
GO:0033148	16515	11	3	1	54	1	3	false	0.20370370370370441	0.7173638848009117	1.044682614446268E-11	positive regulation of intracellular estrogen receptor signaling pathway
GO:0071383	16515	230	3	1	1123	1	4	false	0.20480854853069227	0.7173638848009117	1.8266029166835424E-246	cellular response to steroid hormone stimulus
GO:0031966	16515	666	3	1	3192	1	2	false	0.20864661654163924	0.7173638848009117	0.0	mitochondrial membrane
GO:0070887	16515	2939	3	2	6418	2	2	false	0.20966195229719212	0.7173638848009117	0.0	cellular response to chemical stimulus
GO:0051173	16515	2492	3	2	8444	3	3	false	0.20985071049707316	0.7173638848009117	0.0	positive regulation of nitrogen compound metabolic process
GO:0005634	16515	3375	3	2	7335	2	1	false	0.21167902750705916	0.7173638848009117	0.0	nucleus
GO:0097190	16515	569	3	1	5063	2	2	false	0.21215747562447748	0.7173638848009117	0.0	apoptotic signaling pathway
GO:0033002	16515	182	3	1	1612	2	1	false	0.2131214833505971	0.7173638848009117	4.947646087679189E-246	muscle cell proliferation
GO:0016538	16515	46	3	1	212	1	2	false	0.2169811320754646	0.7173638848009117	1.0466208389531854E-47	cyclin-dependent protein serine/threonine kinase regulator activity
GO:0045934	16515	1121	3	1	5079	1	4	false	0.22071273872797034	0.7173638848009117	0.0	negative regulation of nucleobase-containing compound metabolic process
GO:0009890	16515	1224	3	1	5516	1	3	false	0.22189992748418025	0.7173638848009117	0.0	negative regulation of biosynthetic process
GO:0031327	16515	1201	3	1	5235	1	4	false	0.2294173829989134	0.7173638848009117	0.0	negative regulation of cellular biosynthetic process
GO:0140096	16515	3053	3	2	6357	2	1	false	0.23060845895344076	0.7173638848009117	0.0	catalytic activity, acting on a protein
GO:0006508	16515	1639	3	2	5250	3	1	false	0.23148859655157442	0.7173638848009117	0.0	proteolysis
GO:0044403	16515	901	3	2	1871	2	1	false	0.23176716388902074	0.7173638848009117	0.0	symbiotic process
GO:0031967	16515	1126	3	1	9029	2	3	false	0.23387822912926962	0.7173638848009117	0.0	organelle envelope
GO:0033613	16515	83	3	1	350	1	1	false	0.23714285714287986	0.7173638848009117	1.0926767404900737E-82	activating transcription factor binding
GO:0005739	16515	1076	3	1	8452	2	2	false	0.23842032936731722	0.7173638848009117	0.0	mitochondrion
GO:0006950	16515	3575	3	2	7281	2	1	false	0.24105058174855246	0.7173638848009117	0.0	response to stress
GO:0048545	16515	358	3	1	1482	1	3	false	0.24156545209177674	0.7173638848009117	0.0	response to steroid hormone
GO:1903320	16515	217	3	1	2456	3	2	false	0.24242481152092943	0.7173638848009117	8.50003E-318	regulation of protein modification by small protein conjugation or removal
GO:0090087	16515	662	3	1	2719	1	2	false	0.2434718646561063	0.7173638848009117	0.0	regulation of peptide transport
GO:0070646	16515	273	3	1	2082	2	2	false	0.24510910432939392	0.7173638848009117	0.0	protein modification by small protein removal
GO:0032880	16515	928	3	1	3765	1	2	false	0.2464807436922732	0.7173638848009117	0.0	regulation of protein localization
GO:0019787	16515	523	3	1	3955	2	2	false	0.24701756674491415	0.7173638848009117	0.0	ubiquitin-like protein transferase activity
GO:0043687	16515	342	3	1	3764	3	1	false	0.2486253111074718	0.7173638848009117	0.0	post-translational protein modification
GO:0098805	16515	1574	3	1	6329	1	1	false	0.24869647653637014	0.7173638848009117	0.0	whole membrane
GO:0005741	16515	171	3	1	685	1	2	false	0.2496350364963393	0.7173638848009117	1.9177414391202844E-166	mitochondrial outer membrane
GO:0019221	16515	706	3	1	2821	1	2	false	0.2502658631692386	0.7173638848009117	0.0	cytokine-mediated signaling pathway
GO:0019079	16515	116	3	1	865	2	2	false	0.2503585955898665	0.7173638848009117	2.2153661026469295E-147	viral genome replication
GO:0031398	16515	111	3	1	819	2	3	false	0.2528368127388825	0.7173638848009117	1.8422163120103886E-140	positive regulation of protein ubiquitination
GO:0050794	16515	8239	3	3	12995	3	2	false	0.2548219130141133	0.7173638848009117	0.0	regulation of cellular process
GO:0051253	16515	1028	3	1	4032	1	4	false	0.25496031746060777	0.7173638848009117	0.0	negative regulation of RNA metabolic process
GO:0010604	16515	2560	3	2	7739	3	3	false	0.2558483790101983	0.7173638848009117	0.0	positive regulation of macromolecule metabolic process
GO:0008047	16515	455	3	1	1775	1	2	false	0.25633802816885914	0.7173638848009117	0.0	enzyme activator activity
GO:0043207	16515	1256	3	2	2462	2	2	false	0.26015591398008087	0.7226553166113358	0.0	response to external biotic stimulus
GO:0010558	16515	1157	3	1	4394	1	4	false	0.2633136094670124	0.7259958061328091	0.0	negative regulation of macromolecule biosynthetic process
GO:0050789	16515	8917	3	3	13878	3	2	false	0.26523046784051957	0.7259958061328091	0.0	regulation of biological process
GO:0010498	16515	456	3	2	878	2	2	false	0.2694524458250398	0.7322077332202168	3.558302174652053E-263	proteasomal protein catabolic process
GO:0042221	16515	3829	3	2	7281	2	1	false	0.2765253082305677	0.7460215150105244	0.0	response to chemical
GO:0044772	16515	540	3	2	1022	2	2	false	0.2789368467658666	0.747152268122857	4.620391845093913E-306	mitotic cell cycle phase transition
GO:0048522	16515	4621	3	2	12886	3	3	false	0.29354775688742146	0.7500157914893251	0.0	positive regulation of cellular process
GO:0007165	16515	4610	3	2	12851	3	5	false	0.2937143213818386	0.7500157914893251	0.0	signal transduction
GO:0044267	16515	4687	3	3	7022	3	2	false	0.29731027780032593	0.7500157914893251	0.0	cellular protein metabolic process
GO:0043632	16515	602	3	2	1103	2	1	false	0.29765546200500953	0.7500157914893251	0.0	modification-dependent macromolecule catabolic process
GO:0051049	16515	1594	3	1	5283	1	2	false	0.3017225061525284	0.7500157914893251	0.0	regulation of transport
GO:0005789	16515	960	3	1	3161	1	2	false	0.3037013603293256	0.7500157914893251	0.0	endoplasmic reticulum membrane
GO:2000113	16515	1054	3	1	3468	1	4	false	0.30392156862731723	0.7500157914893251	0.0	negative regulation of cellular macromolecule biosynthetic process
GO:0008284	16515	816	3	1	4921	2	3	false	0.3041717675859684	0.7500157914893251	0.0	positive regulation of cell population proliferation
GO:1990234	16515	726	3	2	1314	2	1	false	0.3050805607432556	0.7500157914893251	0.0	transferase complex
GO:0023052	16515	5095	3	2	13878	3	1	false	0.3053701129467339	0.7500157914893251	0.0	signaling
GO:0008152	16515	9406	3	3	13878	3	1	false	0.311307534642788	0.7500157914893251	0.0	metabolic process
GO:0044237	16515	8863	3	3	13059	3	2	false	0.31258291817970607	0.7500157914893251	0.0	cellular metabolic process
GO:0051246	16515	2575	3	2	6895	3	4	false	0.31421527244436814	0.7500157914893251	0.0	regulation of protein metabolic process
GO:0031461	16515	155	3	2	276	2	1	false	0.3144927536232249	0.7500157914893251	1.3903744105371244E-81	cullin-RING ubiquitin ligase complex
GO:0032268	16515	2427	3	2	6488	3	3	false	0.31507913867714965	0.7500157914893251	0.0	regulation of cellular protein metabolic process
GO:0010629	16515	1372	3	1	4323	1	3	false	0.3173721952349749	0.7500157914893251	0.0	negative regulation of gene expression
GO:0070201	16515	688	3	1	2163	1	2	false	0.31807674526151986	0.7500157914893251	0.0	regulation of establishment of protein localization
GO:1901564	16515	6170	3	3	9003	3	2	false	0.3218305584758921	0.7500157914893251	0.0	organonitrogen compound metabolic process
GO:0048518	16515	5275	3	2	13878	3	2	false	0.32358231885316724	0.7500157914893251	0.0	positive regulation of biological process
GO:0071902	16515	321	3	1	985	1	3	false	0.32588832487301767	0.7500157914893251	3.4663462726121185E-269	positive regulation of protein serine/threonine kinase activity
GO:0033674	16515	596	3	1	1822	1	4	false	0.32711306256847844	0.7500157914893251	0.0	positive regulation of kinase activity
GO:0045892	16515	874	3	1	2657	1	5	false	0.32894241625948895	0.7500157914893251	0.0	negative regulation of transcription, DNA-templated
GO:0065007	16515	9584	3	3	13878	3	1	false	0.32931968937529044	0.7500157914893251	0.0	biological regulation
GO:0051223	16515	642	3	1	1947	1	3	false	0.32973805855150695	0.7500157914893251	0.0	regulation of protein transport
GO:0051726	16515	1069	3	1	8439	3	2	false	0.33394958301135985	0.7500157914893251	0.0	regulation of cell cycle
GO:0036211	16515	3764	3	3	5415	3	2	false	0.3357746343202576	0.7500157914893251	0.0	protein modification process
GO:0031399	16515	1687	3	2	4320	3	2	false	0.3383528734476233	0.7500157914893251	0.0	regulation of protein modification process
GO:0032991	16515	4639	3	2	11845	3	1	false	0.3399945428697429	0.7500157914893251	0.0	protein-containing complex
GO:0098542	16515	941	3	2	1609	2	2	false	0.3418813329249352	0.7500157914893251	0.0	defense response to other organism
GO:0098772	16515	1567	3	1	11969	3	2	false	0.3436121302143337	0.7500157914893251	0.0	molecular function regulator
GO:0045860	16515	531	3	1	1543	1	4	false	0.34413480233273863	0.7500157914893251	0.0	positive regulation of protein kinase activity
GO:0030234	16515	928	3	1	2684	1	2	false	0.3457526080482335	0.7500157914893251	0.0	enzyme regulator activity
GO:0051347	16515	662	3	1	3461	2	3	false	0.3460072851404086	0.7500157914893251	0.0	positive regulation of transferase activity
GO:0007154	16515	5113	3	2	12841	3	1	false	0.34936650683767567	0.7529450578398184	0.0	cell communication
GO:0071407	16515	516	3	1	2614	2	2	false	0.35589166169464825	0.7626249893456748	0.0	cellular response to organic cyclic compound
GO:0045937	16515	1074	3	1	2991	1	3	false	0.35907723169522693	0.7650793288960801	0.0	positive regulation of phosphate metabolic process
GO:0019900	16515	786	3	1	2163	1	1	false	0.36338418862714505	0.7687684964325835	0.0	kinase binding
GO:1902679	16515	954	3	1	2613	1	5	false	0.3650975889776049	0.7687684964325835	0.0	negative regulation of RNA biosynthetic process
GO:0044260	16515	6589	3	3	9167	3	2	false	0.37129680139556126	0.7687684964325835	0.0	cellular macromolecule metabolic process
GO:1903900	16515	135	3	1	363	1	2	false	0.37190082644627886	0.7687684964325835	2.0974760944343533E-103	regulation of viral life cycle
GO:0009719	16515	1513	3	1	7281	2	1	false	0.3724435569900354	0.7687684964325835	0.0	response to endogenous stimulus
GO:0043085	16515	1381	3	1	6623	2	3	false	0.37357764940129584	0.7687684964325835	0.0	positive regulation of catalytic activity
GO:0071396	16515	543	3	1	2592	2	2	false	0.37515902625910075	0.7687684964325835	0.0	cellular response to lipid
GO:0008219	16515	1921	3	1	12841	3	1	false	0.3850305726343325	0.7817234274613711	0.0	cell death
GO:0045184	16515	1978	3	1	5129	1	2	false	0.3856502242142764	0.7817234274613711	0.0	establishment of protein localization
GO:1902911	16515	94	3	1	240	1	1	false	0.3916666666666604	0.7845946604026354	3.140826449138411E-69	protein kinase complex
GO:0050792	16515	192	3	1	869	2	2	false	0.3932694500273462	0.7845946604026354	1.5167156871469213E-198	regulation of viral process
GO:0031146	16515	89	3	1	403	2	1	false	0.39334345641518786	0.7845946604026354	8.198149337582882E-92	SCF-dependent proteasomal ubiquitin-dependent protein catabolic process
GO:0043161	16515	403	3	2	635	2	2	false	0.40240939914069274	0.7939960361238699	2.8386962439804797E-180	proteasome-mediated ubiquitin-dependent protein catabolic process
GO:0044093	16515	1894	3	1	11969	3	2	false	0.4035952457842888	0.7939960361238699	0.0	positive regulation of molecular function
GO:1903507	16515	954	3	1	2359	1	3	false	0.4044086477324244	0.7939960361238699	0.0	negative regulation of nucleic acid-templated transcription
GO:0000278	16515	993	3	2	1553	2	2	false	0.40869351637355605	0.7964970060708303	0.0	mitotic cell cycle
GO:0005515	16515	5904	3	2	9221	2	1	false	0.40993045912445397	0.7964970060708303	0.0	protein binding
GO:0031396	16515	193	3	1	826	2	2	false	0.41293418445953395	0.7978762260210188	2.883176908307371E-194	regulation of protein ubiquitination
GO:0042127	16515	1354	3	1	8277	3	2	false	0.4148956375309298	0.7978762260210188	0.0	regulation of cell population proliferation
GO:0046907	16515	1873	3	1	11294	3	3	false	0.4196035833300401	0.8028129783100256	0.0	intracellular transport
GO:0051338	16515	966	3	1	3980	2	2	false	0.4265634531030445	0.8119862685971659	0.0	regulation of transferase activity
GO:0032870	16515	641	3	1	2591	2	3	false	0.4336573437304716	0.8158354817708148	0.0	cellular response to hormone stimulus
GO:0051716	16515	5952	3	2	13037	3	2	false	0.4349792601163406	0.8158354817708148	0.0	cellular response to stimulus
GO:0010562	16515	1074	3	1	4324	2	3	false	0.43511225694443456	0.8158354817708148	0.0	positive regulation of phosphorus metabolic process
GO:0030518	16515	122	3	1	277	1	2	false	0.44043321299639	0.8181250339471339	6.123670689007926E-82	intracellular steroid hormone receptor signaling pathway
GO:0030520	16515	54	3	1	122	1	1	false	0.44262295081967407	0.8181250339471339	5.797448219021514E-36	intracellular estrogen receptor signaling pathway
GO:0043549	16515	879	3	1	1984	1	3	false	0.44304435483874477	0.8181250339471339	0.0	regulation of kinase activity
GO:0071900	16515	482	3	1	1083	1	2	false	0.4450600184672408	0.8181250339471339	2.77E-322	regulation of protein serine/threonine kinase activity
GO:0051707	16515	1254	3	2	1873	2	2	false	0.4481309978501058	0.8197518253355595	0.0	response to other organism
GO:0042327	16515	1021	3	1	2255	1	3	false	0.4527716186250581	0.8242201795359068	0.0	positive regulation of phosphorylation
GO:0045859	16515	785	3	1	1710	1	3	false	0.4590643274851701	0.8288219766452417	0.0	regulation of protein kinase activity
GO:0071705	16515	2183	3	1	4702	1	1	false	0.4642705231834458	0.8288219766452417	0.0	nitrogen compound transport
GO:0051641	16515	2730	3	1	5875	1	1	false	0.46468085106490864	0.8288219766452417	0.0	cellular localization
GO:0033146	16515	40	3	1	86	1	2	false	0.4651162790697674	0.8288219766452417	1.853162109212233E-25	regulation of intracellular estrogen receptor signaling pathway
GO:0005740	16515	703	3	1	1492	1	2	false	0.47117962466469165	0.8288219766452417	0.0	mitochondrial envelope
GO:0044788	16515	25	3	1	53	1	1	false	0.471698113207542	0.8288219766452417	1.1062728123290935E-15	modulation by host of viral process
GO:0071840	16515	6683	3	2	13878	3	1	false	0.47234086918273366	0.8288219766452417	0.0	cellular component organization or biogenesis
GO:0006886	16515	1362	3	1	2870	1	3	false	0.47456445993091895	0.8288219766452417	0.0	intracellular protein transport
GO:1903047	16515	993	3	2	1438	2	2	false	0.4767001257253481	0.8288219766452417	0.0	mitotic cell cycle process
GO:0033036	16515	2808	3	1	5875	1	1	false	0.47795744680895536	0.8288219766452417	0.0	macromolecule localization
GO:0061630	16515	247	3	1	515	1	2	false	0.47961165048537985	0.8288219766452417	4.067829884335649E-154	ubiquitin protein ligase activity
GO:0033993	16515	838	3	1	2958	2	1	false	0.4864090960744476	0.8348794301699075	0.0	response to lipid
GO:0006351	16515	2161	3	1	4421	1	3	false	0.4888034381364633	0.8348794301699075	0.0	transcription, DNA-templated
GO:0014070	16515	845	3	1	2958	2	1	false	0.4897959323663458	0.8348794301699075	0.0	response to organic cyclic compound
GO:0032774	16515	2371	3	1	4657	1	3	false	0.5091260468124964	0.8417379699588455	0.0	RNA biosynthetic process
GO:0016043	16515	6509	3	2	12854	3	2	false	0.5095692309747943	0.8417379699588455	0.0	cellular component organization
GO:0008233	16515	1074	3	1	5075	3	3	false	0.5100761576980144	0.8417379699588455	0.0	peptidase activity
GO:0071310	16515	2428	3	2	3396	2	2	false	0.5111060226799287	0.8417379699588455	0.0	cellular response to organic substance
GO:0000122	16515	807	3	1	1574	1	3	false	0.5127064803044966	0.8417379699588455	0.0	negative regulation of transcription by RNA polymerase II
GO:0006464	16515	3764	3	3	4687	3	2	false	0.5178402352245929	0.8417379699588455	0.0	cellular protein modification process
GO:0009725	16515	915	3	1	2964	2	2	false	0.5221824909370321	0.8417379699588455	0.0	response to hormone
GO:0050790	16515	2225	3	1	7147	2	2	false	0.5257490817661421	0.8417379699588455	0.0	regulation of catalytic activity
GO:0004672	16515	1176	3	1	3759	2	4	false	0.5278809303645532	0.8417379699588455	0.0	protein kinase activity
GO:0031324	16515	2129	3	1	9593	3	4	false	0.529008779752223	0.8417379699588455	0.0	negative regulation of cellular metabolic process
GO:0071702	16515	2495	3	1	4702	1	1	false	0.5306252658462377	0.8417379699588455	0.0	organic substance transport
GO:0009967	16515	1541	3	1	4877	2	5	false	0.5321512993224257	0.8417379699588455	0.0	positive regulation of signal transduction
GO:0012505	16515	3456	3	1	10934	2	3	false	0.5322708642390094	0.8417379699588455	0.0	endomembrane system
GO:0005575	16515	11845	3	3	14589	3	1	false	0.5351899274240102	0.8417379699588455	0.0	cellular_component
GO:0018130	16515	3081	3	1	5741	1	2	false	0.5366660860487552	0.8417379699588455	0.0	heterocycle biosynthetic process
GO:0050896	16515	7281	3	2	13878	3	1	false	0.5369377066449057	0.8417379699588455	0.0	response to stimulus
GO:0019438	16515	3096	3	1	5759	1	2	false	0.5375933321753205	0.8417379699588455	0.0	aromatic compound biosynthetic process
GO:0003824	16515	6357	3	2	11969	3	1	false	0.5466266953838821	0.8417379699588455	0.0	catalytic activity
GO:0006996	16515	4814	3	2	6509	2	1	false	0.5469657491843531	0.8417379699588455	0.0	organelle organization
GO:0032879	16515	2429	3	1	10462	3	2	false	0.5473615005749972	0.8417379699588455	0.0	regulation of localization
GO:0019220	16515	1639	3	1	2991	1	2	false	0.547977265128627	0.8417379699588455	0.0	regulation of phosphate metabolic process
GO:1901362	16515	3230	3	1	5889	1	2	false	0.5484802173548106	0.8417379699588455	0.0	organic cyclic compound biosynthetic process
GO:0051172	16515	1965	3	1	8407	3	3	false	0.5501251279579799	0.8417379699588455	0.0	negative regulation of nitrogen compound metabolic process
GO:0140297	16515	350	3	1	635	1	1	false	0.5511811023620958	0.8417379699588455	6.174730174088627E-189	DNA-binding transcription factor binding
GO:0003674	16515	11969	3	3	14589	3	1	false	0.5521759367843886	0.8417379699588455	0.0	molecular_function
GO:0061695	16515	240	3	1	726	2	1	false	0.5521801082930027	0.8417379699588455	2.6191419541235277E-199	transferase complex, transferring phosphorus-containing groups
GO:0051168	16515	187	3	1	332	1	1	false	0.5632530120482061	0.8469933155405239	3.718405712381415E-98	nuclear export
GO:0051851	16515	53	3	1	94	1	2	false	0.5638297872340604	0.8469933155405239	1.3151563155862467E-27	modulation by host of symbiont process
GO:0031090	16515	3159	3	1	9284	2	2	false	0.5647710326371135	0.8469933155405239	0.0	organelle membrane
GO:0009892	16515	2467	3	1	10162	3	3	false	0.5658426190532855	0.8469933155405239	0.0	negative regulation of metabolic process
GO:0019783	16515	355	3	1	622	1	1	false	0.5707395498392939	0.8469933155405239	9.176914798745161E-184	ubiquitin-like protein-specific protease activity
GO:0045069	16515	91	3	1	159	1	2	false	0.5723270440251703	0.8469933155405239	1.1378861968405138E-46	regulation of viral genome replication
GO:0048584	16515	2094	3	1	8465	3	3	false	0.5737235618359136	0.8469933155405239	0.0	positive regulation of response to stimulus
GO:0023056	16515	1745	3	1	6990	3	3	false	0.577581509070233	0.8469933155405239	0.0	positive regulation of signaling
GO:0006355	16515	1873	3	1	3216	1	4	false	0.5824004975125974	0.8469933155405239	0.0	regulation of transcription, DNA-templated
GO:0065009	16515	3314	3	1	13061	3	2	false	0.5844247371006234	0.8469933155405239	0.0	regulation of molecular function
GO:0019058	16515	310	3	1	865	2	1	false	0.5885918432885641	0.8469933155405239	2.7186111839671737E-244	viral life cycle
GO:0031974	16515	3948	3	1	10934	2	1	false	0.5917966410028784	0.8469933155405239	0.0	membrane-enclosed lumen
GO:0016301	16515	1426	3	1	2396	1	2	false	0.5951585976633993	0.8469933155405239	0.0	kinase activity
GO:0098588	16515	1881	3	1	3159	1	1	false	0.5954415954409462	0.8469933155405239	0.0	bounding membrane of organelle
GO:0010647	16515	1736	3	1	6661	3	3	false	0.5958603722064426	0.8469933155405239	0.0	positive regulation of cell communication
GO:0010033	16515	2958	3	2	3829	2	1	false	0.5967496854130652	0.8469933155405239	0.0	response to organic substance
GO:0008234	16515	622	3	1	1042	1	1	false	0.5969289827253581	0.8469933155405239	3.040490279962583E-304	cysteine-type peptidase activity
GO:0070727	16515	2015	3	1	3370	1	2	false	0.5979228486657159	0.8469933155405239	0.0	cellular macromolecule localization
GO:0019899	16515	2163	3	1	5904	2	1	false	0.5985419429819703	0.8469933155405239	0.0	enzyme binding
GO:0034097	16515	1093	3	1	2958	2	1	false	0.6025566361019296	0.8491003300522394	0.0	response to cytokine
GO:0043170	16515	7606	3	3	8995	3	1	false	0.6045594349971944	0.8491003300522394	0.0	macromolecule metabolic process
GO:0034654	16515	3033	3	1	4963	1	5	false	0.6111223050563478	0.855115165657203	0.0	nucleobase-containing compound biosynthetic process
GO:0006357	16515	1292	3	1	2065	1	2	false	0.6256658595646695	0.8696010550614246	0.0	regulation of transcription by RNA polymerase II
GO:0042325	16515	1477	3	1	2359	1	2	false	0.6261127596442257	0.8696010550614246	0.0	regulation of phosphorylation
GO:0051174	16515	1639	3	1	5798	3	2	false	0.6309854064629262	0.8702964394204417	0.0	regulation of phosphorus metabolic process
GO:2000112	16515	2359	3	1	3737	1	3	false	0.6312550173929603	0.8702964394204417	0.0	regulation of cellular macromolecule biosynthetic process
GO:0044271	16515	3707	3	1	5830	1	2	false	0.6358490566033003	0.8734190337957422	0.0	cellular nitrogen compound biosynthetic process
GO:0043401	16515	170	3	1	263	1	2	false	0.6463878326995791	0.8820489291933431	1.2187410047770801E-73	steroid hormone mediated signaling pathway
GO:0010605	16515	2252	3	1	7683	3	3	false	0.6468358814084516	0.8820489291933431	0.0	negative regulation of macromolecule metabolic process
GO:0071345	16515	1013	3	1	2479	2	2	false	0.6503820144074443	0.8821278492725039	0.0	cellular response to cytokine stimulus
GO:0061659	16515	341	3	1	523	1	1	false	0.6520076481835088	0.8821278492725039	4.59558000573742E-146	ubiquitin-like protein ligase activity
GO:0043227	16515	7507	3	2	9283	2	1	false	0.6539507789273495	0.8821278492725039	0.0	membrane-bounded organelle
GO:0043231	16515	7335	3	2	9029	2	2	false	0.6599481570113728	0.8870270927572215	0.0	intracellular membrane-bounded organelle
GO:2001141	16515	2128	3	1	3182	1	4	false	0.6687617850414639	0.8937795718604695	0.0	regulation of RNA biosynthetic process
GO:0043233	16515	3948	3	1	9283	2	2	false	0.6697388258474452	0.8937795718604695	0.0	organelle lumen
GO:0000082	16515	238	3	1	554	2	2	false	0.6750902527078187	0.8948108852484189	1.2237496054440712E-163	G1/S transition of mitotic cell cycle
GO:0000086	16515	239	3	1	554	2	2	false	0.6771466435135606	0.8948108852484189	9.25557454750491E-164	G2/M transition of mitotic cell cycle
GO:0005773	16515	3678	3	1	8452	2	2	false	0.6809885589101732	0.8948108852484189	0.0	vacuole
GO:0070013	16515	3948	3	1	9004	2	2	false	0.6847134177537803	0.8948108852484189	0.0	intracellular organelle lumen
GO:0044843	16515	255	3	1	577	2	1	false	0.6889984113232746	0.8948108852484189	2.9838992666345077E-171	cell cycle G1/S phase transition
GO:0032446	16515	886	3	2	1066	2	1	false	0.6906693443962422	0.8948108852484189	1.8746522401419E-209	protein modification by small protein conjugation
GO:0048523	16515	4164	3	1	12864	3	3	false	0.6906991022846116	0.8948108852484189	0.0	negative regulation of cellular process
GO:0044839	16515	257	3	1	577	2	1	false	0.6928557673793958	0.8948108852484189	1.8993121316384521E-171	cell cycle G2/M phase transition
GO:0004674	16515	817	3	1	1176	1	1	false	0.6947278911564683	0.8948108852484189	2.3066182299E-313	protein serine/threonine kinase activity
GO:0006807	16515	8339	3	3	9406	3	1	false	0.6968018120303053	0.8948108852484189	0.0	nitrogen compound metabolic process
GO:0032147	16515	371	3	1	531	1	1	false	0.6986817325802082	0.8948108852484189	1.973659394228755E-140	activation of protein kinase activity
GO:0006366	16515	1511	3	1	2161	1	1	false	0.6992133271631297	0.8948108852484189	0.0	transcription by RNA polymerase II
GO:0005622	16515	10525	3	3	11845	3	1	false	0.7015317340347604	0.8948108852484189	0.0	intracellular
GO:0048659	16515	129	3	1	182	1	1	false	0.7087912087911994	0.8958497614815059	3.213310387834641E-47	smooth muscle cell proliferation
GO:0048519	16515	4686	3	1	13878	3	2	false	0.7094629446470648	0.8958497614815059	0.0	negative regulation of biological process
GO:0001934	16515	951	3	1	2058	2	4	false	0.7107834869489824	0.8958497614815059	0.0	positive regulation of protein phosphorylation
GO:0006793	16515	3009	3	1	8863	3	1	false	0.7119019437906366	0.8958497614815059	0.0	phosphorus metabolic process
GO:0007346	16515	635	3	1	1360	2	2	false	0.7160000865690779	0.8979934196100474	0.0	regulation of mitotic cell cycle
GO:0004842	16515	423	3	1	901	2	2	false	0.7188235294113685	0.8979998601101865	1.1918074151240077E-269	ubiquitin-protein transferase activity
GO:0043226	16515	9283	3	2	10934	2	1	false	0.7207945543817764	0.8979998601101865	0.0	organelle
GO:0036459	16515	260	3	1	355	1	2	false	0.732394366197207	0.9094300904766642	5.8410386919924E-89	thiol-dependent ubiquitinyl hydrolase activity
GO:0019941	16515	592	3	2	690	2	2	false	0.7359374014006302	0.9108136155948394	8.138613953273877E-122	modification-dependent protein catabolic process
GO:0043228	16515	4536	3	1	9283	2	1	false	0.7385328993778939	0.9110192015352311	0.0	non-membrane-bounded organelle
GO:0016310	16515	2217	3	1	2991	1	1	false	0.7412236710138105	0.9113405791153407	0.0	phosphorylation
GO:0023051	16515	3308	3	1	9004	3	2	false	0.7468841002013573	0.9152991424036242	0.0	regulation of signaling
GO:0043232	16515	4526	3	1	9010	2	2	false	0.7523530606771349	0.9189980382864026	0.0	intracellular non-membrane-bounded organelle
GO:0048583	16515	3777	3	1	9953	3	2	false	0.761120007490927	0.926102393930559	0.0	regulation of response to stimulus
GO:0071944	16515	5612	3	1	10934	2	1	false	0.7631083725987806	0.926102393930559	0.0	cell periphery
GO:0010646	16515	3269	3	1	8383	3	2	false	0.7730216690126152	0.9308379392045234	0.0	regulation of cell communication
GO:0015833	16515	1929	3	1	2495	1	2	false	0.7731462925850212	0.9308379392045234	0.0	peptide transport
GO:0016787	16515	3358	3	1	6357	2	1	false	0.7774784920661009	0.9308379392045234	0.0	hydrolase activity
GO:0016773	16515	1274	3	1	1632	1	1	false	0.78063725490163	0.9308379392045234	0.0	phosphotransferase activity, alcohol group as acceptor
GO:0061629	16515	274	3	1	350	1	1	false	0.7828571428572448	0.9308379392045234	5.604212205537044E-79	RNA polymerase II-specific DNA-binding transcription factor binding
GO:0140014	16515	993	3	2	1122	2	2	false	0.7831815558103771	0.9308379392045234	3.7397162116333345E-173	mitotic nuclear division
GO:0043130	16515	74	3	1	94	1	1	false	0.7872340425532115	0.9308379392045234	7.401151014516041E-21	ubiquitin binding
GO:0009966	16515	2880	3	1	5336	2	4	false	0.7881982157970973	0.9308379392045234	0.0	regulation of signal transduction
GO:0009987	16515	12841	3	3	13878	3	1	false	0.7921516040267216	0.9308379392045234	0.0	cellular process
GO:0044238	16515	8708	3	3	9406	3	1	false	0.7934676642863485	0.9308379392045234	0.0	primary metabolic process
GO:0034613	16515	2012	3	1	2533	1	2	false	0.7943150414545266	0.9308379392045234	0.0	cellular protein localization
GO:0019219	16515	2640	3	1	6350	3	4	false	0.8006324380371237	0.9352646373795467	0.0	regulation of nucleobase-containing compound metabolic process
GO:0051179	16515	5875	3	1	13878	3	1	false	0.808261700330652	0.9352646373795467	0.0	localization
GO:0007166	16515	2604	3	1	4610	2	1	false	0.81070564099753	0.9352646373795467	0.0	cell surface receptor signaling pathway
GO:0051234	16515	4792	3	1	5875	1	1	false	0.8156595744665065	0.9352646373795467	0.0	establishment of localization
GO:0009889	16515	2875	3	1	6647	3	2	false	0.817321025186757	0.9352646373795467	0.0	regulation of biosynthetic process
GO:0016772	16515	1632	3	1	2841	2	1	false	0.8189895444476527	0.9352646373795467	0.0	transferase activity, transferring phosphorus-containing groups
GO:0009059	16515	3643	3	1	8388	3	2	false	0.819026869518809	0.9352646373795467	0.0	macromolecule biosynthetic process
GO:0031326	16515	2783	3	1	6367	3	3	false	0.8217044522187733	0.9352646373795467	0.0	regulation of cellular biosynthetic process
GO:0016020	16515	6329	3	1	10934	2	1	false	0.8226437359952804	0.9352646373795467	0.0	membrane
GO:0001932	16515	1331	3	1	2298	2	3	false	0.8230328808940011	0.9352646373795467	0.0	regulation of protein phosphorylation
GO:0016567	16515	807	3	2	886	2	1	false	0.8295290201631826	0.9372421661208004	4.584485883610353E-115	protein ubiquitination
GO:0034645	16515	3359	3	1	7536	3	3	false	0.829771731072282	0.9372421661208004	0.0	cellular macromolecule biosynthetic process
GO:0051252	16515	2375	3	1	5290	3	3	false	0.8327570168205454	0.93778943335647	0.0	regulation of RNA metabolic process
GO:0006468	16515	1849	3	1	4070	3	2	false	0.8375963476917505	0.9379749240121898	0.0	protein phosphorylation
GO:0071495	16515	1268	3	1	1513	1	1	false	0.8380700594853455	0.9379749240121898	3.6313787365830666E-290	cellular response to endogenous stimulus
GO:1902554	16515	79	3	1	94	1	1	false	0.8404255319149221	0.9379749240121898	1.0758743034502713E-17	serine/threonine protein kinase complex
GO:0031981	16515	2789	3	1	4497	2	2	false	0.8557976966857668	0.9407590581659421	0.0	nuclear lumen
GO:0090304	16515	3833	3	1	8019	3	2	false	0.8578037271187622	0.9407590581659421	0.0	nucleic acid metabolic process
GO:0010467	16515	3646	3	1	7606	3	1	false	0.858922150832603	0.9407590581659421	0.0	gene expression
GO:0016070	16515	3298	3	1	3833	1	1	false	0.8604226454472057	0.9407590581659421	0.0	RNA metabolic process
GO:0008150	16515	13878	3	3	14589	3	1	false	0.8607945342954457	0.9407590581659421	0.0	biological_process
GO:0010468	16515	2644	3	1	5456	3	2	false	0.8631646738468983	0.9407590581659421	0.0	regulation of gene expression
GO:0010556	16515	2677	3	1	5514	3	3	false	0.8638697436371687	0.9407590581659421	0.0	regulation of macromolecule biosynthetic process
GO:0005886	16515	5537	3	1	6400	1	2	false	0.8651562500031486	0.9407590581659421	0.0	plasma membrane
GO:0005488	16515	9221	3	2	11969	3	1	false	0.8660900684948571	0.9407590581659421	0.0	binding
GO:0006139	16515	4384	3	1	8848	3	5	false	0.8716214215197442	0.9407590581659421	0.0	nucleobase-containing compound metabolic process
GO:0071704	16515	8995	3	3	9406	3	1	false	0.874545178066278	0.9407590581659421	0.0	organic substance metabolic process
GO:0051817	16515	79	3	1	90	1	1	false	0.8777777777778004	0.9407590581659421	2.403574918861468E-14	modulation of process of other organism involved in symbiotic interaction
GO:0009058	16515	4757	3	1	9406	3	1	false	0.879295921929117	0.9407590581659421	0.0	biosynthetic process
GO:0046483	16515	4528	3	1	8863	3	1	false	0.8830308143602525	0.9407590581659421	0.0	heterocycle metabolic process
GO:0006725	16515	4570	3	1	8863	3	1	false	0.8863985473680458	0.9407590581659421	0.0	cellular aromatic compound metabolic process
GO:0044249	16515	4600	3	1	8896	3	2	false	0.8874224924639371	0.9407590581659421	0.0	cellular biosynthetic process
GO:1901576	16515	4681	3	1	9027	3	2	false	0.8884464649857995	0.9407590581659421	0.0	organic substance biosynthetic process
GO:0005737	16515	6076	3	1	11683	3	2	false	0.889488451606321	0.9407590581659421	0.0	cytoplasm
GO:0019901	16515	700	3	1	786	1	1	false	0.8905852417304252	0.9407590581659421	2.985224654691716E-117	protein kinase binding
GO:0042886	16515	1950	3	1	2183	1	1	false	0.8932661475035535	0.9409404643646982	3.676E-321	amide transport
GO:1901360	16515	4777	3	1	8995	3	1	false	0.8969252869804196	0.9421484106937181	0.0	organic cyclic compound metabolic process
GO:0008104	16515	2531	3	1	2808	1	1	false	0.9013532763532341	0.9422811469391983	0.0	protein localization
GO:1903506	16515	2128	3	1	2359	1	2	false	0.9020771513364592	0.9422811469391983	0.0	regulation of nucleic acid-templated transcription
GO:0034641	16515	5039	3	1	9147	3	2	false	0.909451659158212	0.9473454782898042	0.0	cellular nitrogen compound metabolic process
GO:0016032	16515	865	3	2	901	2	1	false	0.9216426193111129	0.9573849923591893	3.222404924236653E-65	viral process
GO:0000280	16515	1122	3	2	1165	2	1	false	0.9275120569891433	0.960820501024665	1.861771880780646E-79	nuclear division
GO:0006915	16515	1695	3	1	1819	1	1	false	0.9318306761956433	0.9625478093159834	6.637702222380925E-196	apoptotic process
GO:0043229	16515	9004	3	2	10673	3	2	false	0.9343130735760479	0.9625478093159834	0.0	intracellular organelle
GO:0016579	16515	257	3	1	274	1	2	false	0.9379562043795171	0.9636536346364901	2.134682099159855E-27	protein deubiquitination
GO:0015031	16515	1899	3	1	2008	1	2	false	0.945717131473267	0.9675435846745076	2.850273740397961E-183	protein transport
GO:0012501	16515	1819	3	1	1921	1	1	false	0.9469026548681181	0.9675435846745076	1.7730777300949983E-172	programmed cell death
GO:0070011	16515	1042	3	1	1074	1	1	false	0.9702048417134437	0.9886598251156016	4.27162281241786E-62	peptidase activity, acting on L-amino acid peptides
GO:0006810	16515	4702	3	1	4792	1	1	false	0.9812186978288634	0.9937799233526722	1.9528703698435357E-193	transport
GO:0006511	16515	587	3	2	592	2	1	false	0.9831652718712414	0.9937799233526722	1.6785235000588023E-12	ubiquitin-dependent protein catabolic process
GO:0110165	16515	10934	3	2	11845	3	1	false	0.9831796041702436	0.9937799233526722	0.0	cellular anatomical entity
GO:0006913	16515	332	3	1	335	1	1	false	0.9910447761195128	0.9949388443690911	1.6103331859880216E-7	nucleocytoplasmic transport
GO:0004843	16515	258	3	1	260	1	1	false	0.9923076923076712	0.9949388443690911	2.970002970003238E-5	thiol-dependent ubiquitin-specific protease activity
GO:0006796	16515	2991	3	1	3009	1	1	false	0.9940179461596822	0.9949388443690911	1.6476590431454356E-47	phosphate-containing compound metabolic process
GO:0097659	16515	2359	3	1	2371	1	1	false	0.9949388443690911	0.9949388443690911	1.5605119001577283E-32	nucleic acid-templated transcription
GO:0000000	16515	14589	3	3	0	0	0	true	1.0	1.0	1.0	Gene Ontology
