## Supplementary File S3 for "PIGNON: A protein-protein interaction-guided functional enrichment analysis for quantitative proteomics": table-mcl2_cluster1047-Parent-Child-Union-Benjamini-Hochberg.txt

ID	Pop.total	Pop.term	Study.total	Study.term	Pop.family	Study.family	nparents	is.trivial	p	p.adjusted	p.min	name
GO:0022610	16515	1260	3	3	13878	3	1	false	7.467756589149106E-4	0.008961307906978928	0.0	biological adhesion
GO:0098742	16515	225	3	3	745	3	1	false	0.02729086979666679	0.1296908015104501	2.012188514448222E-197	cell-cell adhesion via plasma-membrane adhesion molecules
GO:0043167	16515	2941	3	3	9221	3	1	false	0.03242270037761252	0.1296908015104501	0.0	ion binding
GO:0005509	16515	635	3	3	1729	3	1	false	0.04938961311520675	0.14816883934562025	0.0	calcium ion binding
GO:0098609	16515	745	3	3	1255	3	1	false	0.2088457725669091	0.4168207606817572	0.0	cell-cell adhesion
GO:0007156	16515	137	3	3	225	3	1	false	0.2237988468930157	0.4168207606817572	7.383140797018059E-65	homophilic cell adhesion via plasma membrane adhesion molecules
GO:0043169	16515	1836	3	3	2941	3	1	false	0.24314544373102503	0.4168207606817572	0.0	cation binding
GO:0005488	16515	9221	3	3	11969	3	1	false	0.4572229480303556	0.6858344220455335	0.0	binding
GO:0003674	16515	11969	3	3	14589	3	1	false	0.5521759367843886	0.7362345823791848	0.0	molecular_function
GO:0046872	16515	1729	3	3	1836	3	1	false	0.8350702121239071	0.939048582867759	1.6689959932889248E-176	metal ion binding
GO:0008150	16515	13878	3	3	14589	3	1	false	0.8607945342954457	0.939048582867759	0.0	biological_process
GO:0007155	16515	1255	3	3	1260	3	1	false	0.9881330309423767	0.9881330309423767	3.808723211297523E-14	cell adhesion
GO:0000000	16515	14589	3	3	0	0	0	true	1.0	1.0	1.0	Gene Ontology
