## Supplementary File S3 for "PIGNON: A protein-protein interaction-guided functional enrichment analysis for quantitative proteomics": table-mcl2_cluster1048-Parent-Child-Union-Benjamini-Hochberg.txt

ID	Pop.total	Pop.term	Study.total	Study.term	Pop.family	Study.family	nparents	is.trivial	p	p.adjusted	p.min	name
GO:0045056	16515	10	3	1	2128	1	1	false	0.0046992481202977	0.31919332406134976	1.946454931623638E-27	transcytosis
GO:0048280	16515	8	3	1	1460	1	2	false	0.005479452054796619	0.31919332406134976	1.990860870846195E-21	vesicle fusion with Golgi apparatus
GO:1900076	16515	68	3	1	8378	1	3	false	0.00811649558368541	0.31919332406134976	5.486784592299067E-171	regulation of cellular response to insulin stimulus
GO:0010457	16515	12	3	1	1438	1	2	false	0.00834492350487189	0.31919332406134976	6.415293477739963E-30	centriole-centriole cohesion
GO:0034451	16515	92	3	1	10934	2	2	false	0.016758207878822786	0.5128011610919773	4.9410897715415815E-230	centriolar satellite
GO:0001650	16515	126	3	1	10934	2	2	false	0.022915621666339855	0.5485383342525819	6.353008162758529E-298	fibrillar center
GO:0032252	16515	13	3	1	518	1	1	false	0.025096525096523353	0.5485383342525819	3.749053092610545E-26	secretory granule localization
GO:0006888	16515	196	3	1	6555	1	3	false	0.029900839054099085	0.5588786686189414	0.0	endoplasmic reticulum to Golgi vesicle-mediated transport
GO:0031023	16515	125	3	1	6588	2	3	false	0.037590601125885484	0.5588786686189414	2.784338380726439E-268	microtubule organizing center organization
GO:0048208	16515	64	3	1	1435	1	4	false	0.044599303135889376	0.5588786686189414	4.8331488906094367E-113	COPII vesicle coating
GO:0006901	16515	68	3	1	1460	1	2	false	0.04657534246577155	0.5588786686189414	8.068134544526177E-119	vesicle coating
GO:0048194	16515	77	3	1	1614	1	3	false	0.04770755886001572	0.5588786686189414	8.982841650563672E-134	Golgi vesicle budding
GO:0030660	16515	103	3	1	2133	1	3	false	0.04828879512427998	0.5588786686189414	1.5732936989940488E-178	Golgi-associated vesicle membrane
GO:0007030	16515	127	3	1	4903	2	2	false	0.051139224579510985	0.5588786686189414	3.2001585499126877E-255	Golgi organization
GO:0031984	16515	336	3	1	10934	2	3	false	0.06051806879142672	0.6095528667572226	0.0	organelle subcompartment
GO:0006903	16515	418	3	1	12903	2	3	false	0.06374409064127819	0.6095528667572226	0.0	vesicle targeting
GO:0030662	16515	169	3	1	2223	1	4	false	0.07602339181289056	0.6479047198935461	6.97925402456573E-259	coated vesicle membrane
GO:0007098	16515	116	3	1	1442	1	2	false	0.08044382801667474	0.6479047198935461	1.430067185008574E-174	centrosome cycle
GO:0005798	16515	166	3	1	2016	1	1	false	0.0823412698411962	0.6479047198935461	2.7761336944760134E-248	Golgi-associated vesicle
GO:0030658	16515	192	3	1	2267	1	4	false	0.08469342743706486	0.6479047198935461	8.308321064940812E-285	transport vesicle membrane
GO:0030133	16515	367	3	1	3629	1	2	false	0.10112978782020375	0.7068095770743577	0.0	transport vesicle
GO:0005794	16515	859	3	1	8452	1	3	false	0.10163274964467887	0.7068095770743577	0.0	Golgi apparatus
GO:0048471	16515	689	3	1	10934	2	2	false	0.12206348022230555	0.7563528401772075	0.0	perinuclear region of cytoplasm
GO:0048207	16515	64	3	1	524	1	2	false	0.12213740458017815	0.7563528401772075	6.441615747202251E-84	vesicle targeting, rough ER to cis-Golgi
GO:0005815	16515	738	3	1	10934	2	2	false	0.13044183128460157	0.7563528401772075	0.0	microtubule organizing center
GO:0007017	16515	896	3	1	12841	2	1	false	0.13468928987860412	0.7563528401772075	0.0	microtubule-based process
GO:0030135	16515	274	3	1	2016	1	1	false	0.13591269841258904	0.7563528401772075	0.0	coated vesicle
GO:0010256	16515	473	3	1	6509	2	1	false	0.1400668527317398	0.7563528401772075	0.0	endomembrane system organization
GO:0051656	16515	691	3	1	4820	1	2	false	0.14336099585058182	0.7563528401772075	0.0	establishment of organelle localization
GO:0050839	16515	471	3	1	5904	2	1	false	0.15320100431206904	0.769201756700394	0.0	cell adhesion molecule binding
GO:0051179	16515	5875	3	2	13878	2	1	false	0.1791922991130472	0.769201756700394	0.0	localization
GO:0012507	16515	58	3	1	318	1	4	false	0.18238993710693	0.769201756700394	4.343065279702468E-65	ER to Golgi transport vesicle membrane
GO:0012506	16515	733	3	1	3955	1	2	false	0.18533501896324933	0.769201756700394	0.0	vesicle membrane
GO:1901699	16515	613	3	1	3146	1	2	false	0.19485060394169879	0.769201756700394	0.0	cellular response to nitrogen compound
GO:0019904	16515	644	3	1	5904	2	1	false	0.20627550549578264	0.769201756700394	0.0	protein domain specific binding
GO:0009719	16515	1513	3	1	7281	1	1	false	0.20780112621806898	0.769201756700394	0.0	response to endogenous stimulus
GO:0071417	16515	559	3	1	2670	1	4	false	0.2093632958804389	0.769201756700394	0.0	cellular response to organonitrogen compound
GO:0022402	16515	1438	3	1	12841	2	2	false	0.21143718972495448	0.769201756700394	0.0	cell cycle process
GO:0007264	16515	521	3	1	2462	1	1	false	0.2116165718928982	0.769201756700394	0.0	small GTPase mediated signal transduction
GO:0051641	16515	2730	3	2	5875	2	1	false	0.21588594527755847	0.769201756700394	0.0	cellular localization
GO:0007049	16515	1553	3	1	12841	2	1	false	0.22726309152239643	0.769201756700394	0.0	cell cycle
GO:0033036	16515	2808	3	2	5875	2	1	false	0.22840084324133064	0.769201756700394	0.0	macromolecule localization
GO:0006900	16515	613	3	1	2654	1	3	false	0.23097211755843658	0.769201756700394	0.0	vesicle budding from membrane
GO:0071840	16515	6683	3	2	13878	2	1	false	0.23187581903376142	0.769201756700394	0.0	cellular component organization or biogenesis
GO:0005623	16515	1465	3	1	11845	2	1	false	0.23207394738811127	0.769201756700394	0.0	cell
GO:0043228	16515	4536	3	2	9283	2	1	false	0.23873737961927036	0.769201756700394	0.0	non-membrane-bounded organelle
GO:0032870	16515	641	3	1	2591	1	3	false	0.2473948282516928	0.769201756700394	0.0	cellular response to hormone stimulus
GO:0098805	16515	1574	3	1	6329	1	1	false	0.24869647653637014	0.769201756700394	0.0	whole membrane
GO:0005814	16515	610	3	1	4526	2	2	false	0.2514146624898983	0.769201756700394	0.0	centriole
GO:0043232	16515	4526	3	2	9010	2	2	false	0.2523084265592556	0.769201756700394	0.0	intracellular non-membrane-bounded organelle
GO:0016043	16515	6509	3	2	12854	2	2	false	0.256400585566798	0.769201756700394	0.0	cellular component organization
GO:1901698	16515	1008	3	1	3829	1	1	false	0.26325411334523957	0.771366837387878	0.0	response to nitrogen compound
GO:0031982	16515	2029	3	1	7507	1	1	false	0.270281071001217	0.771366837387878	0.0	vesicle
GO:0051649	16515	801	3	1	5310	2	3	false	0.2789640872062485	0.771366837387878	0.0	establishment of localization in cell
GO:0030134	16515	88	3	1	298	1	2	false	0.29530201342285534	0.771366837387878	5.752747179084125E-78	COPII-coated ER to Golgi transport vesicle
GO:1901652	16515	482	3	1	1628	1	2	false	0.29606879606867936	0.771366837387878	0.0	response to peptide
GO:0046907	16515	1873	3	1	11294	2	3	false	0.304189793287323	0.771366837387878	0.0	intracellular transport
GO:1901653	16515	352	3	1	1149	1	3	false	0.30635335073972925	0.771366837387878	1.3509331961443792E-306	cellular response to peptide
GO:0009725	16515	915	3	1	2964	1	2	false	0.3087044534412168	0.771366837387878	0.0	response to hormone
GO:0048193	16515	665	3	1	2128	1	1	false	0.31249999999983424	0.771366837387878	0.0	Golgi vesicle transport
GO:0010243	16515	931	3	1	2967	1	2	false	0.31378496798126876	0.771366837387878	0.0	response to organonitrogen compound
GO:0005730	16515	890	3	1	5098	2	2	false	0.31870723268559487	0.771366837387878	0.0	nucleolus
GO:1901701	16515	1030	3	1	3209	1	2	false	0.32097226550385777	0.771366837387878	0.0	cellular response to oxygen-containing compound
GO:0000139	16515	665	3	1	2012	1	2	false	0.33051689860820016	0.771366837387878	0.0	Golgi membrane
GO:0031410	16515	2016	3	1	6076	1	2	false	0.33179723502221276	0.771366837387878	0.0	cytoplasmic vesicle
GO:0031090	16515	3159	3	1	9284	1	2	false	0.3402628177536116	0.771366837387878	0.0	organelle membrane
GO:0048284	16515	909	3	1	4814	2	1	false	0.3420257471558636	0.771366837387878	0.0	organelle fusion
GO:0090114	16515	69	3	1	200	1	2	false	0.344999999999988	0.771366837387878	1.838157867631935E-55	COPII-coated vesicle budding
GO:0030659	16515	712	3	1	2028	1	2	false	0.3510848126235035	0.771366837387878	0.0	cytoplasmic vesicle membrane
GO:0070727	16515	2015	3	2	3370	2	2	false	0.35744037316996113	0.771366837387878	0.0	cellular macromolecule localization
GO:0098791	16515	315	3	1	880	1	2	false	0.3579545454545055	0.771366837387878	1.9169548762043644E-248	Golgi subcompartment
GO:0019900	16515	786	3	1	2163	1	1	false	0.36338418862714505	0.7716605671677875	0.0	kinase binding
GO:0071375	16515	297	3	1	785	1	3	false	0.378343949044563	0.7716605671677875	2.613672664187581E-225	cellular response to peptide hormone stimulus
GO:0048583	16515	3777	3	1	9953	1	2	false	0.3794835727913067	0.7716605671677875	0.0	regulation of response to stimulus
GO:0035556	16515	2462	3	1	11378	2	2	false	0.38595850583595853	0.7716605671677875	0.0	intracellular signal transduction
GO:0005795	16515	122	3	1	315	1	1	false	0.38730158730161934	0.7716605671677875	1.039676048752804E-90	Golgi stack
GO:1901700	16515	1487	3	1	3829	1	1	false	0.3883520501432656	0.7716605671677875	0.0	response to oxygen-containing compound
GO:0097708	16515	2016	3	1	9006	2	2	false	0.39761166070901616	0.7799305652369163	0.0	intracellular vesicle
GO:0005515	16515	5904	3	2	9221	2	1	false	0.40993045912445397	0.7843894009211774	0.0	protein binding
GO:0006906	16515	890	3	1	2170	1	3	false	0.4101382488476744	0.7843894009211774	0.0	vesicle fusion
GO:0043434	16515	409	3	1	979	1	2	false	0.41777323799789234	0.7891272273293521	4.517083471812399E-288	response to peptide hormone
GO:0005773	16515	3678	3	1	8452	1	2	false	0.4351632749624206	0.8071976141712184	0.0	vacuole
GO:0016192	16515	2128	3	1	4702	1	1	false	0.45257337303454787	0.8071976141712184	0.0	vesicle-mediated transport
GO:0000226	16515	727	3	1	1603	1	2	false	0.4535246412975962	0.8071976141712184	0.0	microtubule cytoskeleton organization
GO:0043933	16515	1711	3	1	6509	2	1	false	0.4566644189757515	0.8071976141712184	0.0	protein-containing complex subunit organization
GO:0070887	16515	2939	3	1	6418	1	2	false	0.4579308195697249	0.8071976141712184	0.0	cellular response to chemical stimulus
GO:0005634	16515	3375	3	1	7335	1	1	false	0.46012269938630634	0.8071976141712184	0.0	nucleus
GO:0071705	16515	2183	3	1	4702	1	1	false	0.4642705231834458	0.8071976141712184	0.0	nitrogen compound transport
GO:0061025	16515	959	3	1	1951	1	1	false	0.49154279856490213	0.8359310344837579	0.0	membrane fusion
GO:0065003	16515	1426	3	1	2900	1	2	false	0.49172413793162234	0.8359310344837579	0.0	protein-containing complex assembly
GO:0051640	16515	807	3	1	2730	2	1	false	0.503903132409956	0.8376392918664577	0.0	organelle localization
GO:0007010	16515	1441	3	1	4814	2	1	false	0.5091125156028807	0.8376392918664577	0.0	cytoskeleton organization
GO:0061024	16515	1951	3	1	6509	2	1	false	0.5096665361329968	0.8376392918664577	0.0	membrane organization
GO:0016050	16515	1460	3	1	4814	2	1	false	0.5146280616695884	0.8376392918664577	0.0	vesicle organization
GO:0042221	16515	3829	3	1	7281	1	1	false	0.5258893009187912	0.8395612600883343	0.0	response to chemical
GO:0071702	16515	2495	3	1	4702	1	1	false	0.5306252658462377	0.8395612600883343	0.0	organic substance transport
GO:0012505	16515	3456	3	1	10934	2	3	false	0.5322708642390094	0.8395612600883343	0.0	endomembrane system
GO:0006996	16515	4814	3	2	6509	2	1	false	0.5469657491843531	0.853936322706184	0.0	organelle organization
GO:0051650	16515	503	3	1	897	1	3	false	0.560758082497199	0.85398416033634	2.696098455078724E-266	establishment of vesicle localization
GO:0007165	16515	4610	3	1	12851	2	5	false	0.5887867740014167	0.85398416033634	0.0	signal transduction
GO:0031974	16515	3948	3	1	10934	2	1	false	0.5917966410028784	0.85398416033634	0.0	membrane-enclosed lumen
GO:0005488	16515	9221	3	2	11969	2	1	false	0.5935119881858022	0.85398416033634	0.0	binding
GO:0098588	16515	1881	3	1	3159	1	1	false	0.5954415954409462	0.85398416033634	0.0	bounding membrane of organelle
GO:0032869	16515	208	3	1	348	1	2	false	0.5977011494253116	0.85398416033634	3.208088037675193E-101	cellular response to insulin stimulus
GO:0019899	16515	2163	3	1	5904	2	1	false	0.5985419429819703	0.85398416033634	0.0	enzyme binding
GO:0048199	16515	405	3	1	676	1	2	false	0.5991124260355654	0.85398416033634	6.523698570797862E-197	vesicle targeting, to, from or within Golgi
GO:0023052	16515	5095	3	1	13878	2	1	false	0.599489557351409	0.85398416033634	0.0	signaling
GO:0015630	16515	1194	3	1	1977	1	1	false	0.6039453717746771	0.85398416033634	0.0	microtubule cytoskeleton
GO:0031981	16515	2789	3	1	4497	1	2	false	0.6201912386041649	0.85398416033634	0.0	nuclear lumen
GO:0045184	16515	1978	3	1	5129	2	2	false	0.6226205550422915	0.85398416033634	0.0	establishment of protein localization
GO:0034613	16515	2012	3	2	2533	2	2	false	0.6308718595430206	0.85398416033634	0.0	cellular protein localization
GO:0007154	16515	5113	3	1	12841	2	1	false	0.637828596625818	0.85398416033634	0.0	cell communication
GO:0032868	16515	261	3	1	409	1	1	false	0.6381418092909116	0.85398416033634	1.3615933498545213E-115	response to insulin
GO:0022607	16515	2668	3	1	6683	2	2	false	0.6391015761751991	0.85398416033634	0.0	cellular component assembly
GO:0051648	16515	518	3	1	807	1	1	false	0.6418835192070529	0.85398416033634	8.105257218839552E-228	vesicle localization
GO:0005575	16515	11845	3	2	14589	2	1	false	0.6591923897048987	0.8586979747240031	0.0	cellular_component
GO:0045296	16515	313	3	1	471	1	1	false	0.6645435244160343	0.8586979747240031	8.133887693569898E-130	cadherin binding
GO:0043233	16515	3948	3	1	9283	2	2	false	0.6697388258474452	0.8586979747240031	0.0	organelle lumen
GO:0003674	16515	11969	3	2	14589	2	1	false	0.6730667995212539	0.8586979747240031	0.0	molecular_function
GO:0044085	16515	2890	3	1	6683	2	1	false	0.6779129683640159	0.8586979747240031	0.0	cellular component biogenesis
GO:0005856	16515	1977	3	1	4526	2	1	false	0.6828708774107175	0.8586979747240031	0.0	cytoskeleton
GO:0070013	16515	3948	3	1	9004	2	2	false	0.6847134177537803	0.8586979747240031	0.0	intracellular organelle lumen
GO:0051716	16515	5952	3	1	13037	2	2	false	0.7046775995641958	0.872225780581207	0.0	cellular response to stimulus
GO:0043229	16515	9004	3	2	10673	2	2	false	0.711689257491939	0.872225780581207	0.0	intracellular organelle
GO:0071310	16515	2428	3	1	3396	1	2	false	0.7149587750292418	0.872225780581207	0.0	cellular response to organic substance
GO:0043226	16515	9283	3	2	10934	2	1	false	0.7207945543817764	0.872225780581207	0.0	organelle
GO:0006886	16515	1362	3	1	2870	2	3	false	0.7240044061033549	0.872225780581207	0.0	intracellular protein transport
GO:0005813	16515	560	3	1	738	1	2	false	0.7588075880755463	0.8904530963476819	2.5063700121632144E-176	centrosome
GO:0071944	16515	5612	3	1	10934	2	1	false	0.7631083725987806	0.8904530963476819	0.0	cell periphery
GO:0005737	16515	6076	3	1	11683	2	2	false	0.7696903841589504	0.8904530963476819	0.0	cytoplasm
GO:0010033	16515	2958	3	1	3829	1	1	false	0.7725254635656792	0.8904530963476819	0.0	response to organic substance
GO:0015833	16515	1929	3	1	2495	1	2	false	0.7731462925850212	0.8904530963476819	0.0	peptide transport
GO:0050896	16515	7281	3	1	13878	2	1	false	0.7740539987858934	0.8904530963476819	0.0	response to stimulus
GO:0005622	16515	10525	3	2	11845	2	1	false	0.7895315334192725	0.9014800344264828	0.0	intracellular
GO:0008104	16515	2531	3	2	2808	2	1	false	0.8124060524294807	0.9207268594200781	0.0	protein localization
GO:0016020	16515	6329	3	1	10934	2	1	false	0.8226437359952804	0.9250354529818708	0.0	membrane
GO:0033365	16515	1178	3	1	2012	2	1	false	0.8282997193367079	0.9250354529818708	0.0	protein localization to organelle
GO:0071495	16515	1268	3	1	1513	1	1	false	0.8380700594853455	0.9291646311685353	3.6313787365830666E-290	cellular response to endogenous stimulus
GO:0110165	16515	10934	3	2	11845	2	1	false	0.8520889902826382	0.9331614739405316	0.0	cellular anatomical entity
GO:0009987	16515	12841	3	2	13878	2	1	false	0.8561333170471993	0.9331614739405316	0.0	cellular process
GO:0005886	16515	5537	3	1	6400	1	2	false	0.8651562500031486	0.9331614739405316	0.0	plasma membrane
GO:0050794	16515	8239	3	1	12995	2	2	false	0.8660714333304281	0.9331614739405316	0.0	regulation of cellular process
GO:0050789	16515	8917	3	1	13878	2	2	false	0.8722301361263364	0.9332252505407655	0.0	regulation of biological process
GO:0019901	16515	700	3	1	786	1	1	false	0.8905852417304252	0.9417272953602925	2.985224654691716E-117	protein kinase binding
GO:0042886	16515	1950	3	1	2183	1	1	false	0.8932661475035535	0.9417272953602925	3.676E-321	amide transport
GO:0065007	16515	9584	3	1	13878	2	1	false	0.9042804921127321	0.9417272953602925	0.0	biological regulation
GO:0008150	16515	13878	3	2	14589	2	1	false	0.904901259129079	0.9417272953602925	0.0	biological_process
GO:0090174	16515	890	3	1	977	1	2	false	0.9109518935511326	0.9417272953602925	8.266259420119767E-127	organelle membrane fusion
GO:0015031	16515	1899	3	1	2008	1	2	false	0.945717131473267	0.9711055108416767	2.850273740397961E-183	protein transport
GO:0043227	16515	7507	3	1	9283	2	1	false	0.9634142970128743	0.9723997588830825	0.0	membrane-bounded organelle
GO:0043231	16515	7335	3	1	9029	2	2	false	0.9648164902476057	0.9723997588830825	0.0	intracellular membrane-bounded organelle
GO:0051234	16515	4792	3	1	5875	2	1	false	0.9660442049034544	0.9723997588830825	0.0	establishment of localization
GO:0006810	16515	4702	3	1	4792	1	1	false	0.9812186978288634	0.9812186978288634	1.9528703698435357E-193	transport
GO:0000000	16515	14589	3	2	0	0	0	true	1.0	1.0	1.0	Gene Ontology
