## Supplementary File S3 for "PIGNON: A protein-protein interaction-guided functional enrichment analysis for quantitative proteomics": table-mcl2_cluster1049-Parent-Child-Union-Benjamini-Hochberg.txt

ID	Pop.total	Pop.term	Study.total	Study.term	Pop.family	Study.family	nparents	is.trivial	p	p.adjusted	p.min	name
GO:0008289	16515	670	3	2	9221	2	1	false	0.005272201221379963	0.28395432692308226	0.0	lipid binding
GO:1901567	16515	30	3	1	9221	2	1	false	0.006496653282033236	0.28395432692308226	3.1683205045314978E-87	fatty acid derivative binding
GO:0031941	16515	34	3	1	4867	1	2	false	0.006985822888840144	0.28395432692308226	1.4238148051912704E-87	filamentous actin
GO:0034381	16515	47	3	1	6112	1	4	false	0.007689790575896917	0.28395432692308226	3.459851192154632E-119	plasma lipoprotein particle clearance
GO:0097006	16515	77	3	1	8917	1	1	false	0.008635191207837475	0.28395432692308226	1.3740055996977475E-191	regulation of plasma lipoprotein particle levels
GO:0030029	16515	719	3	2	12841	3	1	false	0.009043428873397015	0.28395432692308226	0.0	actin filament-based process
GO:0090077	16515	35	3	1	3328	1	1	false	0.01051682692307712	0.28395432692308226	6.542323822737378E-84	foam cell differentiation
GO:0071827	16515	76	3	1	6029	1	2	false	0.01260573892852882	0.29781058218649337	1.5238552771101905E-176	plasma lipoprotein particle organization
GO:0065005	16515	30	3	1	1467	1	2	false	0.02044989775050665	0.4294478527606397	3.6341862006495356E-63	protein-lipid complex assembly
GO:0000062	16515	21	3	1	1765	2	6	false	0.02366113584241621	0.4471954674216664	3.789471644547056E-49	fatty-acyl-CoA binding
GO:0034433	16515	15	3	1	511	1	2	false	0.029354207436402463	0.4588223130058638	3.8043541595167823E-29	steroid esterification
GO:1990089	16515	50	3	1	1598	1	2	false	0.03128911138923205	0.4588223130058638	4.3717045134048406E-96	response to nerve growth factor
GO:0012505	16515	3456	3	3	10934	3	3	false	0.03155920671468904	0.4588223130058638	0.0	endomembrane system
GO:1990090	16515	47	3	1	1350	1	3	false	0.034814814814815936	0.4700000000000152	4.35312056887108E-88	cellular response to nerve growth factor stimulus
GO:0005496	16515	83	3	1	3802	2	2	false	0.04319027316512152	0.5133221026576126	7.025211597531033E-173	steroid binding
GO:1901681	16515	213	3	1	9221	2	1	false	0.045667756872352167	0.5133221026576126	0.0	sulfur compound binding
GO:0071825	16515	79	3	1	1711	1	1	false	0.04617182933957362	0.5133221026576126	2.0852762038662194E-138	protein-lipid complex subunit organization
GO:1901615	16515	460	3	1	8995	1	1	false	0.05113952195676116	0.5318467629251911	0.0	organic hydroxy compound metabolic process
GO:0008202	16515	290	3	1	5424	1	2	false	0.05346607669618323	0.5318467629251911	0.0	steroid metabolic process
GO:0043178	16515	82	3	1	1120	1	1	false	0.07321428571425577	0.5870726495724576	9.148162770359793E-127	alcohol binding
GO:0051179	16515	5875	3	3	13878	3	1	false	0.0758429210645628	0.5870726495724576	0.0	localization
GO:0015850	16515	190	3	1	2495	1	1	false	0.07615230460919387	0.5870726495724576	5.6248850294533935E-291	organic hydroxy compound transport
GO:0010324	16515	545	3	2	1951	2	1	false	0.07792979274264286	0.5870726495724576	0.0	membrane invagination
GO:0033218	16515	372	3	1	9221	2	1	false	0.07906205795980989	0.5870726495724576	0.0	amide binding
GO:0005773	16515	3678	3	3	8452	3	2	false	0.08236762780540667	0.5870726495724576	0.0	vacuole
GO:0061024	16515	1951	3	2	6509	2	1	false	0.0898111101987478	0.5870726495724576	0.0	membrane organization
GO:0001726	16515	174	3	1	1929	1	2	false	0.09020217729392435	0.5870726495724576	4.5195577864006706E-253	ruffle
GO:0016050	16515	1460	3	2	4814	2	1	false	0.09193612611435406	0.5870726495724576	0.0	vesicle organization
GO:0016192	16515	2128	3	3	4702	3	1	false	0.09262572915695187	0.5870726495724576	0.0	vesicle-mediated transport
GO:0048037	16515	463	3	1	9221	2	1	false	0.09790692799977299	0.5870726495724576	0.0	cofactor binding
GO:0043167	16515	2941	3	2	9221	2	1	false	0.10170291758441691	0.5870726495724576	0.0	ion binding
GO:0044255	16515	922	3	1	8924	1	2	false	0.10331689825161527	0.5870726495724576	0.0	cellular lipid metabolic process
GO:0016746	16515	296	3	1	2841	1	1	false	0.10418866596279353	0.5870726495724576	0.0	transferase activity, transferring acyl groups
GO:0031252	16515	401	3	1	10934	3	1	false	0.10604736938738604	0.5870726495724576	0.0	cell leading edge
GO:0006869	16515	277	3	1	2518	1	2	false	0.11000794281174245	0.5870726495724576	0.0	lipid transport
GO:0010876	16515	314	3	1	2808	1	1	false	0.11182336182332525	0.5870726495724576	0.0	lipid localization
GO:0032987	16515	47	3	1	384	1	2	false	0.12239583333334646	0.6088156871801942	1.6759348012710548E-61	protein-lipid complex disassembly
GO:0055088	16515	131	3	1	1045	1	1	false	0.12535885167465968	0.6088156871801942	1.3175311171530984E-170	lipid homeostasis
GO:0097708	16515	2016	3	2	9006	3	2	false	0.12786157363084366	0.6088156871801942	0.0	intracellular vesicle
GO:0006629	16515	1169	3	1	8996	1	2	false	0.1299466429528137	0.6088156871801942	0.0	lipid metabolic process
GO:0071944	16515	5612	3	3	10934	3	1	false	0.1351769837443055	0.6088156871801942	0.0	cell periphery
GO:0006900	16515	613	3	2	2654	3	3	false	0.13529237492893204	0.6088156871801942	0.0	vesicle budding from membrane
GO:0005737	16515	6076	3	3	11683	3	2	false	0.14063299716086664	0.6154538943834805	0.0	cytoplasm
GO:0005768	16515	865	3	2	3629	3	2	false	0.1432802717083235	0.6154538943834805	0.0	endosome
GO:0006897	16515	537	3	2	2131	3	3	false	0.1583678501208727	0.6545735475869173	0.0	endocytosis
GO:0022411	16515	554	3	1	6509	2	1	false	0.16299359696906016	0.6545735475869173	0.0	cellular component disassembly
GO:0097367	16515	811	3	1	9221	2	1	false	0.16817607926546949	0.6545735475869173	0.0	carbohydrate derivative binding
GO:0006066	16515	320	3	1	1883	1	2	false	0.1699415825810863	0.6545735475869173	0.0	alcohol metabolic process
GO:0060589	16515	317	3	1	1853	1	2	false	0.1710739341607095	0.6545735475869173	0.0	nucleoside-triphosphatase regulator activity
GO:0008374	16515	31	3	1	178	1	1	false	0.17415730337079505	0.6545735475869173	2.277875838844542E-35	O-acyltransferase activity
GO:0031982	16515	2029	3	2	7507	3	1	false	0.17963028025434177	0.6545735475869173	0.0	vesicle
GO:0032984	16515	353	3	1	1882	1	2	false	0.18756641870336366	0.6545735475869173	0.0	protein-containing complex disassembly
GO:0005815	16515	738	3	1	10934	3	2	false	0.18914416649444402	0.6545735475869173	0.0	microtubule organizing center
GO:0044281	16515	1811	3	1	9406	1	1	false	0.19253667871594604	0.6545735475869173	0.0	small molecule metabolic process
GO:0016020	16515	6329	3	3	10934	3	1	false	0.19390158536551774	0.6545735475869173	0.0	membrane
GO:0032456	16515	43	3	1	219	1	1	false	0.19634703196347875	0.6545735475869173	1.1517346414499007E-46	endocytic recycling
GO:0051345	16515	761	3	1	3821	1	3	false	0.1991625228993447	0.6545735475869173	0.0	positive regulation of hydrolase activity
GO:0016197	16515	219	3	1	2986	3	2	false	0.2043473512413934	0.6545735475869173	0.0	endosomal transport
GO:1901265	16515	685	3	1	3307	1	2	false	0.20713637738139357	0.6545735475869173	0.0	nucleoside phosphate binding
GO:0009719	16515	1513	3	1	7281	1	1	false	0.20780112621806898	0.6545735475869173	0.0	response to endogenous stimulus
GO:0070848	16515	649	3	1	2958	1	1	false	0.21940500338104577	0.675088720593311	0.0	response to growth factor
GO:0032559	16515	114	3	1	503	1	2	false	0.2266401590457724	0.675088720593311	2.890168774719114E-116	adenyl ribonucleotide binding
GO:0036094	16515	1120	3	1	9221	2	1	false	0.2281823462022756	0.675088720593311	0.0	small molecule binding
GO:0015918	16515	81	3	1	351	1	2	false	0.23076923076925165	0.675088720593311	8.903145592738399E-82	sterol transport
GO:0051020	16515	515	3	1	2163	1	1	false	0.2380952380954571	0.675088720593311	0.0	GTPase binding
GO:0043168	16515	1438	3	2	2941	2	1	false	0.23898646163589304	0.675088720593311	0.0	anion binding
GO:0098772	16515	1567	3	1	11969	2	2	false	0.2447121502164178	0.675088720593311	0.0	molecular function regulator
GO:0030554	16515	126	3	1	509	1	1	false	0.24754420432214264	0.675088720593311	4.7895446973298974E-123	adenyl nucleotide binding
GO:0080025	16515	26	3	1	104	1	1	false	0.24999999999999373	0.675088720593311	4.434390209841669E-25	phosphatidylinositol-3,5-bisphosphate binding
GO:0071363	16515	620	3	1	2444	1	2	false	0.25368248772489893	0.675088720593311	0.0	cellular response to growth factor stimulus
GO:0008047	16515	455	3	1	1775	1	2	false	0.25633802816885914	0.675088720593311	0.0	enzyme activator activity
GO:0031410	16515	2016	3	2	6076	3	2	false	0.2571766554641185	0.675088720593311	0.0	cytoplasmic vesicle
GO:0031090	16515	3159	3	2	9284	3	2	false	0.26852274391750014	0.6866637128932144	0.0	organelle membrane
GO:0005096	16515	246	3	1	915	1	4	false	0.2688524590163908	0.6866637128932144	1.608902497232652E-230	GTPase activator activity
GO:0003824	16515	6357	3	2	11969	2	1	false	0.28206984018158265	0.6980010434115709	0.0	catalytic activity
GO:0051336	16515	1199	3	1	4153	1	2	false	0.28870695882452857	0.6980010434115709	0.0	regulation of hydrolase activity
GO:0016125	16515	152	3	1	526	1	2	false	0.28897338403047956	0.6980010434115709	1.18011379183299E-136	sterol metabolic process
GO:0044093	16515	1894	3	1	11969	2	2	false	0.2914548105110375	0.6980010434115709	0.0	positive regulation of molecular function
GO:0030258	16515	269	3	1	922	1	1	false	0.291757049891609	0.6980010434115709	6.294618240327923E-241	lipid modification
GO:0043087	16515	437	3	1	1470	1	2	false	0.29727891156468783	0.702321428571575	0.0	regulation of GTPase activity
GO:0005884	16515	406	3	1	1313	1	2	false	0.30921553693834164	0.7215029195227971	0.0	actin filament
GO:0043547	16515	366	3	1	1100	1	3	false	0.3327272727273241	0.766895787139808	5.201504897444228E-303	positive regulation of GTPase activity
GO:0034377	16515	27	3	1	80	1	3	false	0.33750000000000135	0.7685240963855453	6.503981994136897E-22	plasma lipoprotein particle assembly
GO:0010008	16515	454	3	1	2387	2	3	false	0.34428349143231207	0.7687910931896016	0.0	endosome membrane
GO:0030234	16515	928	3	1	2684	1	2	false	0.3457526080482335	0.7687910931896016	0.0	enzyme regulator activity
GO:0015629	16515	696	3	1	1977	1	1	false	0.35204855842157834	0.7736881109497478	0.0	actin cytoskeleton
GO:0099080	16515	1510	3	1	10934	3	1	false	0.3597500875076394	0.778004247736519	0.0	supramolecular complex
GO:0030695	16515	278	3	1	759	1	2	false	0.3662714097495094	0.778004247736519	9.439496325026014E-216	GTPase regulator activity
GO:0019899	16515	2163	3	1	5904	1	1	false	0.3663617886166677	0.778004247736519	0.0	enzyme binding
GO:0043085	16515	1381	3	1	6623	2	3	false	0.37357764940129584	0.7845130637427213	0.0	positive regulation of catalytic activity
GO:0016817	16515	1312	3	1	3358	1	1	false	0.3907087552116796	0.8114720300550269	0.0	hydrolase activity, acting on acid anhydrides
GO:0042175	16515	976	3	1	6329	3	2	false	0.3950090216353095	0.8114859248812337	0.0	nuclear outer membrane-endoplasmic reticulum membrane network
GO:0034379	16515	11	3	1	27	1	1	false	0.4074074074074067	0.8279569892473104	7.669949788673684E-8	very-low-density lipoprotein particle assembly
GO:0046907	16515	1873	3	1	11294	3	3	false	0.4196035833300401	0.841540073336827	0.0	intracellular transport
GO:0017137	16515	155	3	1	364	1	1	false	0.4258241758242001	0.841540073336827	3.508882523150962E-107	Rab GTPase binding
GO:0005856	16515	1977	3	1	4526	1	1	false	0.43680954485362317	0.841540073336827	0.0	cytoskeleton
GO:0042995	16515	1906	3	1	10934	3	1	false	0.4371245834475337	0.841540073336827	0.0	cell projection
GO:0005543	16515	409	3	1	1634	2	2	false	0.4380738156789274	0.841540073336827	0.0	phospholipid binding
GO:0065009	16515	3314	3	1	13061	2	2	false	0.44309929623488353	0.841540073336827	0.0	regulation of molecular function
GO:0043933	16515	1711	3	1	6509	2	1	false	0.4566644189757515	0.841540073336827	0.0	protein-containing complex subunit organization
GO:0070887	16515	2939	3	1	6418	1	2	false	0.4579308195697249	0.841540073336827	0.0	cellular response to chemical stimulus
GO:1902652	16515	150	3	1	320	1	1	false	0.46874999999996253	0.841540073336827	1.9594696070107363E-95	secondary alcohol metabolic process
GO:0071840	16515	6683	3	2	13878	3	1	false	0.47234086918273366	0.841540073336827	0.0	cellular component organization or biogenesis
GO:0042592	16515	1707	3	1	3583	1	1	false	0.4764164108288804	0.841540073336827	0.0	homeostatic process
GO:0065003	16515	1426	3	1	2900	1	2	false	0.49172413793162234	0.841540073336827	0.0	protein-containing complex assembly
GO:0015485	16515	44	3	1	89	1	2	false	0.4943820224719051	0.841540073336827	1.926273401764287E-26	cholesterol binding
GO:0099513	16515	1041	3	1	2082	1	2	false	0.4999999999999138	0.841540073336827	0.0	polymeric cytoskeletal fiber
GO:0007010	16515	1441	3	1	4814	2	1	false	0.5091125156028807	0.841540073336827	0.0	cytoskeleton organization
GO:0016043	16515	6509	3	2	12854	3	2	false	0.5095692309747943	0.841540073336827	0.0	cellular component organization
GO:0005789	16515	960	3	1	3161	2	2	false	0.5152351242787352	0.841540073336827	0.0	endoplasmic reticulum membrane
GO:0032553	16515	508	3	1	984	1	2	false	0.5162601626016138	0.841540073336827	4.045169191954127E-295	ribonucleotide binding
GO:0033344	16515	37	3	1	71	1	1	false	0.521126760563385	0.841540073336827	4.777911407805798E-21	cholesterol efflux
GO:0050790	16515	2225	3	1	7147	2	2	false	0.5257490817661421	0.841540073336827	0.0	regulation of catalytic activity
GO:0042221	16515	3829	3	1	7281	1	1	false	0.5258893009187912	0.841540073336827	0.0	response to chemical
GO:0043227	16515	7507	3	3	9283	3	1	false	0.5288116146810081	0.841540073336827	0.0	membrane-bounded organelle
GO:1901360	16515	4777	3	1	8995	1	1	false	0.5310728182328325	0.841540073336827	0.0	organic cyclic compound metabolic process
GO:0005575	16515	11845	3	3	14589	3	1	false	0.5351899274240102	0.841540073336827	0.0	cellular_component
GO:0043231	16515	7335	3	3	9029	3	2	false	0.5361027844626287	0.841540073336827	0.0	intracellular membrane-bounded organelle
GO:0051234	16515	4792	3	3	5875	3	1	false	0.542596114753176	0.841540073336827	0.0	establishment of localization
GO:0006996	16515	4814	3	2	6509	2	1	false	0.5469657491843531	0.841540073336827	0.0	organelle organization
GO:0003924	16515	723	3	1	1279	1	1	false	0.5652853792025586	0.841540073336827	0.0	GTPase activity
GO:0098805	16515	1574	3	1	6329	3	1	false	0.5759880345968287	0.841540073336827	0.0	whole membrane
GO:1901363	16515	3236	3	1	9221	2	1	false	0.5787433240352801	0.841540073336827	0.0	heterocyclic compound binding
GO:0050662	16515	268	3	1	463	1	1	false	0.5788336933046584	0.841540073336827	3.618276789168254E-136	coenzyme binding
GO:0035091	16515	237	3	1	409	1	1	false	0.5794621026893656	0.841540073336827	3.388903530504623E-120	phosphatidylinositol binding
GO:0097159	16515	3307	3	1	9221	2	1	false	0.5886795937170134	0.841540073336827	0.0	organic cyclic compound binding
GO:0005488	16515	9221	3	2	11969	2	1	false	0.5935119881858022	0.841540073336827	0.0	binding
GO:0043229	16515	9004	3	3	10673	3	2	false	0.600377349441901	0.841540073336827	0.0	intracellular organelle
GO:0016747	16515	178	3	1	296	1	1	false	0.6013513513512682	0.841540073336827	7.57658746519481E-86	transferase activity, transferring acyl groups other than amino-acyl groups
GO:0015630	16515	1194	3	1	1977	1	1	false	0.6039453717746771	0.841540073336827	0.0	microtubule cytoskeleton
GO:0065008	16515	3583	3	1	9584	2	1	false	0.6079634271676224	0.841540073336827	0.0	regulation of biological quality
GO:0071829	16515	47	3	1	77	1	3	false	0.6103896103896107	0.841540073336827	4.725106309994525E-22	plasma lipoprotein particle disassembly
GO:0048869	16515	3513	3	1	13027	3	2	false	0.6104894129143742	0.841540073336827	0.0	cellular developmental process
GO:0055092	16515	80	3	1	131	1	1	false	0.610687022900745	0.841540073336827	1.3104133813724972E-37	sterol homeostasis
GO:0000166	16515	685	3	1	1120	1	2	false	0.61160714285689	0.841540073336827	4.9E-324	nucleotide binding
GO:0043226	16515	9283	3	3	10934	3	1	false	0.6119369062555766	0.841540073336827	0.0	organelle
GO:0048878	16515	1045	3	1	1707	1	1	false	0.6121851200940747	0.841540073336827	0.0	chemical homeostasis
GO:0032934	16515	51	3	1	83	1	1	false	0.6144578313253023	0.841540073336827	1.0344562062436025E-23	sterol binding
GO:0022607	16515	2668	3	1	6683	2	2	false	0.6391015761751991	0.8689942294756304	0.0	cellular component assembly
GO:0005886	16515	5537	3	3	6400	3	2	false	0.6475180963728178	0.874149430103304	0.0	plasma membrane
GO:0030036	16515	629	3	1	1519	2	2	false	0.6568672094618824	0.8760919950080841	0.0	actin cytoskeleton organization
GO:1902936	16515	104	3	1	158	1	1	false	0.6582278481013119	0.8760919950080841	1.2828463775568215E-43	phosphatidylinositol bisphosphate binding
GO:1901981	16515	158	3	1	237	1	1	false	0.6666666666666695	0.8811188811188849	5.5640915006032975E-65	phosphatidylinositol phosphate binding
GO:0044085	16515	2890	3	1	6683	2	1	false	0.6779129683640159	0.8813756922180042	0.0	cellular component biogenesis
GO:0034383	16515	32	3	1	47	1	2	false	0.680851063829781	0.8813756922180042	1.3304660821588134E-12	low-density lipoprotein particle clearance
GO:0090495	16515	32	3	1	47	1	1	false	0.680851063829781	0.8813756922180042	1.3304660821588134E-12	low-density lipoprotein particle disassembly
GO:0016740	16515	2841	3	1	6357	2	1	false	0.6941291458980873	0.8924517590118264	0.0	transferase activity
GO:0005622	16515	10525	3	3	11845	3	1	false	0.7015317340347604	0.8958749846795252	0.0	intracellular
GO:0071310	16515	2428	3	1	3396	1	2	false	0.7149587750292418	0.9068940166478301	0.0	cellular response to organic substance
GO:0017076	16515	509	3	1	685	1	1	false	0.7430656934307991	0.9300217405094497	8.692066618454418E-169	purine nucleotide binding
GO:0031267	16515	384	3	1	515	1	1	false	0.7456310679609564	0.9300217405094497	3.6248893433568825E-126	small GTPase binding
GO:0098590	16515	2390	3	1	6329	3	2	false	0.7589940821157433	0.9300217405094497	0.0	plasma membrane region
GO:0032502	16515	5265	3	1	13878	3	1	false	0.7609849240888042	0.9300217405094497	0.0	developmental process
GO:0006898	16515	275	3	1	537	2	1	false	0.7624239139499611	0.9300217405094497	7.557181205381543E-161	receptor-mediated endocytosis
GO:0065007	16515	9584	3	2	13878	3	1	false	0.7720556775335542	0.9300217405094497	0.0	biological regulation
GO:0010033	16515	2958	3	1	3829	1	1	false	0.7725254635656792	0.9300217405094497	0.0	response to organic substance
GO:0032991	16515	4639	3	1	11845	3	1	false	0.774883797500698	0.9300217405094497	0.0	protein-containing complex
GO:0016787	16515	3358	3	1	6357	2	1	false	0.7774784920661009	0.9300217405094497	0.0	hydrolase activity
GO:0110165	16515	10934	3	3	11845	3	1	false	0.786543683336195	0.934948151890194	0.0	cellular anatomical entity
GO:0009987	16515	12841	3	3	13878	3	1	false	0.7921516040267216	0.9357290822565648	0.0	cellular process
GO:0120025	16515	1906	3	1	2390	1	2	false	0.797489539750139	0.9361833727501632	0.0	plasma membrane bounded cell projection
GO:0099081	16515	1229	3	1	1510	1	1	false	0.8139072847687637	0.9495584988968909	2.9472324095E-314	supramolecular polymer
GO:0032501	16515	6028	3	1	13878	3	1	false	0.8190509873980014	0.9496971571670078	0.0	multicellular organismal process
GO:0098588	16515	1881	3	1	3159	2	1	false	0.8364087768739041	0.9523659512087379	0.0	bounding membrane of organelle
GO:0071495	16515	1268	3	1	1513	1	1	false	0.8380700594853455	0.9523659512087379	3.6313787365830666E-290	cellular response to endogenous stimulus
GO:0051716	16515	5952	3	1	13037	3	2	false	0.8395267692835545	0.9523659512087379	0.0	cellular response to stimulus
GO:0051641	16515	2730	3	1	5875	3	1	false	0.846663426488957	0.9523659512087379	0.0	cellular localization
GO:0033036	16515	2808	3	1	5875	3	1	false	0.8577950901420885	0.9523659512087379	0.0	macromolecule localization
GO:0008150	16515	13878	3	3	14589	3	1	false	0.8607945342954457	0.9523659512087379	0.0	biological_process
GO:0008203	16515	140	3	1	162	1	2	false	0.8641975308641806	0.9523659512087379	1.2304938568846953E-27	cholesterol metabolic process
GO:0043228	16515	4536	3	1	9283	3	1	false	0.8663224445147041	0.9523659512087379	0.0	non-membrane-bounded organelle
GO:0005515	16515	5904	3	1	9221	2	1	false	0.870624795196218	0.9523659512087379	0.0	protein binding
GO:0030301	16515	71	3	1	81	1	1	false	0.8765432098765444	0.9523659512087379	5.323701246358411E-13	cholesterol transport
GO:0043232	16515	4526	3	1	9010	3	2	false	0.8767813519064571	0.9523659512087379	0.0	intracellular non-membrane-bounded organelle
GO:0050896	16515	7281	3	1	13878	3	1	false	0.8926121448533996	0.9628963827675731	0.0	response to stimulus
GO:0071702	16515	2495	3	1	4702	3	1	false	0.8966654146407029	0.9628963827675731	0.0	organic substance transport
GO:0003674	16515	11969	3	2	14589	3	1	false	0.9148485249957446	0.9768721538090155	0.0	molecular_function
GO:0044238	16515	8708	3	1	9406	1	1	false	0.9257920476364541	0.9822910214560602	0.0	primary metabolic process
GO:0032555	16515	492	3	1	525	1	2	false	0.9371428571429744	0.9822910214560602	4.163968031458112E-53	purine ribonucleotide binding
GO:0006810	16515	4702	3	3	4792	3	1	false	0.9446963562444106	0.9822910214560602	1.9528703698435357E-193	transport
GO:0030154	16515	3328	3	1	3513	1	1	false	0.9473384571602879	0.9822910214560602	6.4067112836E-314	cell differentiation
GO:0017016	16515	364	3	1	384	1	1	false	0.9479166666667154	0.9822910214560602	8.281671582729904E-34	Ras GTPase binding
GO:0050789	16515	8917	3	1	13878	3	2	false	0.9543376509749695	0.9822910214560602	0.0	regulation of biological process
GO:0071704	16515	8995	3	1	9406	1	1	false	0.9563044864969051	0.9822910214560602	0.0	organic substance metabolic process
GO:0008152	16515	9406	3	1	13878	3	1	false	0.9665553061074156	0.9824379671885566	0.0	metabolic process
GO:0044237	16515	8863	3	1	13059	3	2	false	0.9668437137411192	0.9824379671885566	0.0	cellular metabolic process
GO:0017111	16515	1279	3	1	1312	1	1	false	0.9748475609753142	0.9852737380980449	1.671504200825845E-66	nucleoside-triphosphatase activity
GO:0042632	16515	79	3	1	80	1	1	false	0.9875000000000154	0.9927526595744836	0.01250000000000005	cholesterol homeostasis
GO:0099512	16515	1223	3	1	1229	1	1	false	0.995117982099124	0.995117982099124	2.1150941658829377E-16	supramolecular fiber
GO:0000000	16515	14589	3	3	0	0	0	true	1.0	1.0	1.0	Gene Ontology
GO:0034434	16515	15	3	1	15	1	1	true	1.0	1.0	1.0	sterol esterification
GO:0034435	16515	15	3	1	15	1	1	true	1.0	1.0	1.0	cholesterol esterification
GO:0010742	16515	35	3	1	35	1	1	true	1.0	1.0	1.0	macrophage derived foam cell differentiation
GO:0016462	16515	1312	3	1	1312	1	1	true	1.0	1.0	1.0	pyrophosphatase activity
GO:0016818	16515	1312	3	1	1312	1	1	true	1.0	1.0	1.0	hydrolase activity, acting on acid anhydrides, in phosphorus-containing anhydrides
