## Supplementary File S3 for "PIGNON: A protein-protein interaction-guided functional enrichment analysis for quantitative proteomics": table-mcl2_cluster1050-Parent-Child-Union-Benjamini-Hochberg.txt

ID	Pop.total	Pop.term	Study.total	Study.term	Pop.family	Study.family	nparents	is.trivial	p	p.adjusted	p.min	name
GO:0044390	16515	36	3	1	2163	1	1	false	0.016643550624145496	0.5641159571689479	4.3220694625675373E-79	ubiquitin-like protein conjugating enzyme binding
GO:0051938	16515	6	3	1	342	1	6	false	0.017543859649124208	0.5641159571689479	4.70247824425168E-13	L-glutamate import
GO:0070778	16515	6	3	1	263	1	3	false	0.02281368821292519	0.5641159571689479	2.3043165088700496E-12	L-aspartate transmembrane transport
GO:0071425	16515	22	3	1	844	1	2	false	0.026066350710903317	0.5641159571689479	6.181873207603582E-44	hematopoietic stem cell proliferation
GO:0006855	16515	39	3	1	1448	1	2	false	0.026933701657439645	0.5641159571689479	1.8359189081310593E-77	drug transmembrane transport
GO:0014047	16515	41	3	1	1435	1	4	false	0.02857142857142864	0.5641159571689479	2.2081951403513374E-80	glutamate secretion
GO:0005326	16515	33	3	1	1118	1	2	false	0.029516994633270097	0.5641159571689479	3.5255599381769674E-64	neurotransmitter transmembrane transporter activity
GO:0031466	16515	6	3	1	155	1	1	false	0.03870967741935464	0.5641159571689479	5.726336330986929E-11	Cul5-RING ubiquitin ligase complex
GO:0089718	16515	9	3	1	191	1	4	false	0.04712041884817	0.5641159571689479	1.298856641321719E-15	amino acid import across plasma membrane
GO:0098793	16515	525	3	1	10934	1	2	false	0.04801536491695147	0.5641159571689479	0.0	presynapse
GO:1903829	16515	306	3	1	6331	1	3	false	0.048333596588217766	0.5641159571689479	0.0	positive regulation of cellular protein localization
GO:0015813	16515	15	3	1	296	1	5	false	0.05067567567567103	0.5641159571689479	1.5986746582865504E-25	L-glutamate transmembrane transport
GO:0015893	16515	130	3	1	5051	2	2	false	0.05081750305315252	0.5641159571689479	1.2555527625589518E-261	drug transport
GO:0000151	16515	276	3	1	10545	2	2	false	0.05166444697151208	0.5641159571689479	0.0	ubiquitin ligase complex
GO:0098657	16515	144	3	1	4702	2	1	false	0.060318939896202205	0.5641159571689479	7.878075011172326E-279	import into cell
GO:1903364	16515	133	3	1	2147	1	5	false	0.061946902654821806	0.5641159571689479	7.112732876714284E-216	positive regulation of cellular protein catabolic process
GO:0098739	16515	87	3	1	1399	1	1	false	0.06218727662610507	0.5641159571689479	6.663605853255053E-141	import across plasma membrane
GO:0072089	16515	103	3	1	1620	1	2	false	0.06358024691353549	0.5641159571689479	7.155390752718964E-166	stem cell proliferation
GO:0016049	16515	433	3	1	12855	2	2	false	0.06623474467103958	0.5641159571689479	0.0	cell growth
GO:1904951	16515	418	3	1	6251	1	3	false	0.06686930091197653	0.5641159571689479	0.0	positive regulation of establishment of protein localization
GO:0046717	16515	99	3	1	1477	1	1	false	0.06702775897089679	0.5641159571689479	4.576397319770962E-157	acid secretion
GO:0031226	16515	388	3	1	5669	1	2	false	0.06844240606808645	0.5641159571689479	0.0	intrinsic component of plasma membrane
GO:1903747	16515	67	3	1	944	1	3	false	0.0709745762711604	0.5641159571689479	1.9088718470652515E-104	regulation of establishment of protein localization to mitochondrion
GO:1903825	16515	113	3	1	1477	1	2	false	0.07650643195667688	0.5641159571689479	1.313233804923042E-172	organic acid transmembrane transport
GO:1903362	16515	239	3	1	3110	1	4	false	0.0768488745982156	0.5641159571689479	0.0	regulation of cellular protein catabolic process
GO:0001504	16515	35	3	1	445	1	3	false	0.07865168539326292	0.5641159571689479	8.278177782430764E-53	neurotransmitter uptake
GO:0032388	16515	192	3	1	2425	1	3	false	0.07917525773200121	0.5641159571689479	1.1465598292053087E-290	positive regulation of intracellular transport
GO:0031224	16515	908	3	1	10934	1	2	false	0.08304371684683792	0.5641159571689479	0.0	intrinsic component of membrane
GO:0031331	16515	344	3	1	4074	1	4	false	0.08443789887078867	0.5641159571689479	0.0	positive regulation of cellular catabolic process
GO:0001505	16515	304	3	1	3583	1	1	false	0.08484510187000181	0.5641159571689479	0.0	regulation of neurotransmitter levels
GO:0043090	16515	9	3	1	106	1	1	false	0.08490566037736	0.5641159571689479	3.0451906573246044E-13	amino acid import
GO:0005342	16515	86	3	1	990	1	2	false	0.08686868686868066	0.5641159571689479	2.5781927729228416E-126	organic acid transmembrane transporter activity
GO:0090316	16515	149	3	1	1712	1	5	false	0.08703271028029762	0.5641159571689479	4.6811711466212315E-219	positive regulation of intracellular protein transport
GO:0015294	16515	58	3	1	659	1	3	false	0.08801213960544928	0.5641159571689479	9.961410162225101E-85	solute:cation symporter activity
GO:0048588	16515	200	3	1	2255	1	3	false	0.0886917960088142	0.5641159571689479	1.6537138968796187E-292	developmental cell growth
GO:0045111	16515	178	3	1	1977	1	1	false	0.09003540718251662	0.5641159571689479	4.727759231309853E-259	intermediate filament cytoskeleton
GO:0006865	16515	106	3	1	2273	2	2	false	0.09111360862057542	0.5641159571689479	2.187156975758352E-185	amino acid transport
GO:0015810	16515	9	3	1	98	1	3	false	0.09183673469387578	0.5641159571689479	6.354594657987133E-13	aspartate transmembrane transport
GO:0045732	16515	208	3	1	2261	1	4	false	0.09199469261388316	0.5641159571689479	9.025196788098255E-301	positive regulation of protein catabolic process
GO:0009896	16515	406	3	1	4401	1	3	false	0.09225176096358258	0.5641159571689479	0.0	positive regulation of catabolic process
GO:1903749	16515	55	3	1	591	1	4	false	0.09306260575297307	0.5641159571689479	6.205806477559049E-79	positive regulation of establishment of protein localization to mitochondrion
GO:0006839	16515	229	3	1	4702	2	1	false	0.09504326391527645	0.5641159571689479	0.0	mitochondrial transport
GO:0006836	16515	233	3	1	4702	2	1	false	0.09666124414354658	0.5641159571689479	0.0	neurotransmitter transport
GO:0051301	16515	649	3	1	12841	2	1	false	0.0985317910572472	0.5641159571689479	0.0	cell division
GO:0032386	16515	319	3	1	3092	1	3	false	0.10316946959902877	0.5641159571689479	0.0	regulation of intracellular transport
GO:0007005	16515	503	3	1	4814	1	1	false	0.10448691317015418	0.5641159571689479	0.0	mitochondrion organization
GO:0042391	16515	375	3	1	3583	1	1	false	0.10466089868832205	0.5641159571689479	0.0	regulation of membrane potential
GO:0015183	16515	6	3	1	57	1	5	false	0.10526315789473621	0.5641159571689479	2.755712785504208E-8	L-aspartate transmembrane transporter activity
GO:0046943	16515	86	3	1	809	1	4	false	0.10630407910998857	0.5641159571689479	2.1670152198274275E-118	carboxylic acid transmembrane transporter activity
GO:0048589	16515	579	3	1	5407	1	2	false	0.10708341039386912	0.5641159571689479	0.0	developmental growth
GO:0006626	16515	91	3	1	848	1	4	false	0.10731132075470008	0.5641159571689479	6.653164283750399E-125	protein targeting to mitochondrion
GO:1903955	16515	30	3	1	277	1	5	false	0.10830324909747423	0.5641159571689479	7.192343443158598E-41	positive regulation of protein targeting to mitochondrion
GO:0033157	16515	221	3	1	2007	1	4	false	0.11011459890393259	0.5641159571689479	2.0161035634574735E-301	regulation of intracellular protein transport
GO:0070585	16515	132	3	1	1178	1	1	false	0.11205432937177491	0.5641159571689479	9.345379383782081E-179	protein localization to mitochondrion
GO:0042176	16515	371	3	1	3259	1	3	false	0.11383860079786708	0.5641159571689479	0.0	regulation of protein catabolic process
GO:0010638	16515	583	3	1	5042	1	3	false	0.11562871876205244	0.5641159571689479	0.0	positive regulation of organelle organization
GO:0010822	16515	113	3	1	957	1	3	false	0.11807732497385952	0.5641159571689479	3.1393111470966166E-150	positive regulation of mitochondrion organization
GO:0015172	16515	11	3	1	92	1	2	false	0.11956521739130285	0.5641159571689479	1.8603876581726817E-14	acidic amino acid transmembrane transporter activity
GO:0010821	16515	180	3	1	1486	1	2	false	0.12113055181694149	0.5641159571689479	1.777386942689652E-237	regulation of mitochondrion organization
GO:0040007	16515	873	3	1	13878	2	1	false	0.12185780444370212	0.5641159571689479	0.0	growth
GO:0045862	16515	337	3	1	2646	1	3	false	0.12736205593367403	0.5641159571689479	0.0	positive regulation of proteolysis
GO:0097060	16515	356	3	1	2794	1	2	false	0.1274158911954391	0.5641159571689479	0.0	synaptic membrane
GO:0005416	16515	12	3	1	94	1	2	false	0.12765957446808812	0.5641159571689479	2.0940533695286887E-15	amino acid:cation symporter activity
GO:1903052	16515	115	3	1	889	1	4	false	0.12935883014625596	0.5641159571689479	4.9177779449436526E-148	positive regulation of proteolysis involved in cellular protein catabolic process
GO:0098712	16515	6	3	1	46	1	4	false	0.13043478260869454	0.5641159571689479	1.0675982956433823E-7	L-glutamate import across plasma membrane
GO:0005343	16515	14	3	1	106	1	2	false	0.1320754716981155	0.5641159571689479	9.459810423624316E-18	organic acid:sodium symporter activity
GO:0019787	16515	523	3	1	3955	1	2	false	0.13223767383051124	0.5641159571689479	0.0	ubiquitin-like protein transferase activity
GO:0031329	16515	772	3	1	5738	1	3	false	0.13454165214361283	0.5641159571689479	0.0	regulation of cellular catabolic process
GO:0051130	16515	1112	3	1	8217	1	3	false	0.13532919557018644	0.5641159571689479	0.0	positive regulation of cellular component organization
GO:1903533	16515	75	3	1	547	1	2	false	0.1371115173674526	0.5641159571689479	2.2711277671290027E-94	regulation of protein targeting
GO:0044257	16515	735	3	1	4887	1	3	false	0.15039901780179296	0.5706501547988032	0.0	cellular protein catabolic process
GO:0009894	16515	925	3	1	6072	1	2	false	0.15233860342603214	0.5706501547988032	0.0	regulation of catabolic process
GO:0044265	16515	1103	3	1	7226	1	3	false	0.15264323277102665	0.5706501547988032	0.0	cellular macromolecule catabolic process
GO:2000060	16515	93	3	1	599	1	3	false	0.15525876460764795	0.5706501547988032	1.0901911117729883E-111	positive regulation of ubiquitin-dependent protein catabolic process
GO:0030163	16515	878	3	1	5628	1	3	false	0.1560056858560835	0.5706501547988032	0.0	protein catabolic process
GO:1903214	16515	40	3	1	255	1	4	false	0.1568627450980311	0.5706501547988032	1.1295949966230226E-47	regulation of protein targeting to mitochondrion
GO:0005313	16515	11	3	1	70	1	5	false	0.15714285714285697	0.5706501547988032	4.62140767604432E-13	L-glutamate transmembrane transporter activity
GO:0002520	16515	859	3	1	5348	1	2	false	0.16062079281931146	0.5706501547988032	0.0	immune system development
GO:0009057	16515	1319	3	1	8030	1	2	false	0.16425902864220246	0.5706501547988032	0.0	macromolecule catabolic process
GO:0030054	16515	1821	3	1	10934	1	1	false	0.16654472288346064	0.5706501547988032	0.0	cell junction
GO:0051222	16515	380	3	1	2277	1	4	false	0.1668862538427288	0.5706501547988032	0.0	positive regulation of protein transport
GO:0070936	16515	52	3	1	309	1	1	false	0.16828478964400012	0.5706501547988032	2.5445736473523254E-60	protein K48-linked ubiquitination
GO:0005314	16515	4	3	1	23	1	3	false	0.17391304347826084	0.5706501547988032	1.1293054771315566E-4	high-affinity glutamate transmembrane transporter activity
GO:0005215	16515	1093	3	1	11969	2	1	false	0.1743062123947276	0.5706501547988032	0.0	transporter activity
GO:0070534	16515	54	3	1	309	1	1	false	0.17475728155338452	0.5706501547988032	1.106908101094752E-61	protein K63-linked ubiquitination
GO:0060341	16515	720	3	1	4068	1	2	false	0.17699115044262173	0.5706501547988032	0.0	regulation of cellular localization
GO:0005310	16515	24	3	1	134	1	2	false	0.1791044776119376	0.5706501547988032	4.944569580314121E-27	dicarboxylic acid transmembrane transporter activity
GO:0051179	16515	5875	3	2	13878	2	1	false	0.1791922991130472	0.5706501547988032	0.0	localization
GO:1901565	16515	1167	3	1	6503	1	2	false	0.17945563586046986	0.5706501547988032	0.0	organonitrogen compound catabolic process
GO:0022853	16515	156	3	1	866	1	2	false	0.18013856812933493	0.5706501547988032	1.2109719550612983E-176	active ion transmembrane transporter activity
GO:0015849	16515	239	3	1	2495	2	1	false	0.18244186849997174	0.5706501547988032	0.0	organic acid transport
GO:1903050	16515	207	3	1	1121	1	3	false	0.18465655664581282	0.5706501547988032	4.1278151263243494E-232	regulation of proteolysis involved in cellular protein catabolic process
GO:0017153	16515	6	3	1	32	1	2	false	0.187500000000001	0.5706501547988032	1.1035189010717445E-6	sodium:dicarboxylate symporter activity
GO:0017145	16515	122	3	1	649	1	1	false	0.1879815100153689	0.5706501547988032	1.515820243281184E-135	stem cell division
GO:0032436	16515	80	3	1	425	1	4	false	0.1882352941176608	0.5706501547988032	1.0847099711854172E-88	positive regulation of proteasomal ubiquitin-dependent protein catabolic process
GO:0035725	16515	154	3	1	790	1	2	false	0.19493670886076023	0.5788347930501275	1.575889815423574E-168	sodium ion transmembrane transport
GO:0030162	16515	660	3	1	3385	1	2	false	0.19497784342713625	0.5788347930501275	0.0	regulation of proteolysis
GO:1903827	16515	498	3	1	2490	1	3	false	0.19999999999996818	0.5788347930501275	0.0	regulation of cellular protein localization
GO:0140352	16515	1405	3	1	13247	2	2	false	0.20088156271453317	0.5788347930501275	0.0	export from cell
GO:0051050	16515	859	3	1	7837	2	3	false	0.20721501902894554	0.5788347930501275	0.0	positive regulation of transport
GO:0042734	16515	144	3	1	686	1	2	false	0.20991253644319688	0.5788347930501275	2.192011863738532E-152	presynaptic membrane
GO:0006814	16515	197	3	1	937	1	2	false	0.21024546424753207	0.5788347930501275	1.6465904742168215E-208	sodium ion transport
GO:1901800	16515	100	3	1	469	1	3	false	0.21321961620467525	0.5788347930501275	6.3105236468578775E-105	positive regulation of proteasomal protein catabolic process
GO:0098656	16515	264	3	1	1238	1	2	false	0.21324717285939365	0.5788347930501275	8.504692971374818E-278	anion transmembrane transport
GO:1901575	16515	1956	3	1	9133	1	2	false	0.21416840030540835	0.5788347930501275	0.0	organic substance catabolic process
GO:0015370	16515	36	3	1	168	1	2	false	0.21428571428571755	0.5788347930501275	1.646748070656633E-37	solute:sodium symporter activity
GO:0071705	16515	2183	3	2	4702	2	1	false	0.21549421007885589	0.5788347930501275	0.0	nitrogen compound transport
GO:0008283	16515	1612	3	1	13878	2	1	false	0.21882552995766183	0.5788347930501275	0.0	cell population proliferation
GO:0033043	16515	1180	3	1	5370	1	2	false	0.21973929236441067	0.5788347930501275	0.0	regulation of organelle organization
GO:0051128	16515	2242	3	1	10141	1	2	false	0.22108273345664592	0.5788347930501275	0.0	regulation of cellular component organization
GO:0044248	16515	2055	3	1	8923	1	2	false	0.23030370951582915	0.5954948089107389	0.0	cellular catabolic process
GO:0042493	16515	892	3	1	3829	1	1	false	0.23295899712695825	0.5954948089107389	0.0	response to drug
GO:2000058	16515	146	3	1	622	1	2	false	0.23472668810291789	0.5954948089107389	1.6681977810803114E-146	regulation of ubiquitin-dependent protein catabolic process
GO:0072655	16515	128	3	1	538	1	2	false	0.23791821561343776	0.5954948089107389	1.575406074067727E-127	establishment of protein localization to mitochondrion
GO:0072594	16515	534	3	1	2220	1	2	false	0.24054054054040105	0.5954948089107389	0.0	establishment of protein localization to organelle
GO:0015740	16515	18	3	1	74	1	1	false	0.24324324324324179	0.5954948089107389	1.3761294772290405E-17	C4-dicarboxylate transport
GO:0090087	16515	662	3	1	2719	1	2	false	0.2434718646561063	0.5954948089107389	0.0	regulation of peptide transport
GO:0032880	16515	928	3	1	3765	1	2	false	0.2464807436922732	0.5954948089107389	0.0	regulation of protein localization
GO:0099240	16515	139	3	1	559	1	2	false	0.24865831842576708	0.5954948089107389	1.7756463141526473E-135	intrinsic component of synaptic membrane
GO:0009056	16515	2357	3	1	9406	1	1	false	0.25058473314938123	0.5954948089107389	0.0	catabolic process
GO:0015711	16515	355	3	1	2603	2	2	false	0.25420765905029596	0.5954948089107389	0.0	organic anion transport
GO:0022804	16515	247	3	1	969	1	1	false	0.2549019607842175	0.5954948089107389	4.405229710593728E-238	active transmembrane transporter activity
GO:0048534	16515	816	3	1	3162	1	2	false	0.2580645161287946	0.5954948089107389	0.0	hematopoietic or lymphoid organ development
GO:0008514	16515	118	3	1	453	1	2	false	0.260485651214076	0.5954948089107389	3.3840813425532063E-112	organic anion transmembrane transporter activity
GO:0032434	16515	120	3	1	460	1	3	false	0.2608695652173745	0.5954948089107389	5.120934338880966E-114	regulation of proteasomal ubiquitin-dependent protein catabolic process
GO:0051247	16515	1579	3	1	5964	1	4	false	0.26475519785380186	0.5954948089107389	0.0	positive regulation of protein metabolic process
GO:0015081	16515	146	3	1	547	1	3	false	0.26691042047529834	0.5954948089107389	3.9035497607233794E-137	sodium ion transmembrane transporter activity
GO:0032270	16515	1481	3	1	5504	1	4	false	0.2690770348842491	0.5954948089107389	0.0	positive regulation of cellular protein metabolic process
GO:0031325	16515	2641	3	1	9799	1	4	false	0.26951729768258487	0.5954948089107389	0.0	positive regulation of cellular metabolic process
GO:0009893	16515	2828	3	1	10458	1	3	false	0.2704149933068421	0.5954948089107389	0.0	positive regulation of metabolic process
GO:0098978	16515	331	3	1	1222	1	1	false	0.2708674304420375	0.5954948089107389	3.922962351009685E-309	glutamatergic synapse
GO:0008509	16515	229	3	1	835	1	2	false	0.27425149700592	0.5983669025583709	3.034616677634203E-212	anion transmembrane transporter activity
GO:0071702	16515	2495	3	2	4702	2	1	false	0.2815101920903667	0.6042681612405707	0.0	organic substance transport
GO:0070647	16515	1066	3	1	3764	1	1	false	0.2832093517531884	0.6042681612405707	0.0	protein modification by small protein conjugation or removal
GO:1902494	16515	1314	3	1	4639	1	1	false	0.2832507005815175	0.6042681612405707	0.0	catalytic complex
GO:0051173	16515	2492	3	1	8444	1	3	false	0.29512079583070805	0.6210242587601021	0.0	positive regulation of nitrogen compound metabolic process
GO:1905039	16515	113	3	1	381	1	3	false	0.2965879265091803	0.6210242587601021	5.690724658374987E-100	carboxylic acid transmembrane transport
GO:0006605	16515	406	3	1	1362	1	1	false	0.29809104258455543	0.6210242587601021	0.0	protein targeting
GO:0015556	16515	9	3	1	30	1	2	false	0.2999999999999995	0.6210242587601021	6.989512236888499E-8	C4-dicarboxylate transmembrane transporter activity
GO:0005328	16515	16	3	1	53	1	2	false	0.30188679245282746	0.6210242587601021	6.736467287231726E-14	neurotransmitter:sodium symporter activity
GO:0046907	16515	1873	3	1	11294	2	3	false	0.304189793287323	0.6213238330975108	0.0	intracellular transport
GO:0006835	16515	74	3	1	239	1	1	false	0.30962343096231587	0.6279686487123026	1.0585357368581704E-63	dicarboxylic acid transport
GO:0006508	16515	1639	3	1	5250	1	1	false	0.3121904761908783	0.6287472527480626	0.0	proteolysis
GO:0070201	16515	688	3	1	2163	1	2	false	0.31807674526151986	0.632114897499242	0.0	regulation of establishment of protein localization
GO:0043167	16515	2941	3	1	9221	1	1	false	0.31894588439683935	0.632114897499242	0.0	ion binding
GO:0099536	16515	688	3	1	2147	1	2	false	0.3204471355378102	0.632114897499242	0.0	synaptic signaling
GO:0007267	16515	1687	3	1	5153	1	2	false	0.3273821075087925	0.6355750224915446	0.0	cell-cell signaling
GO:0051223	16515	642	3	1	1947	1	3	false	0.32973805855150695	0.6355750224915446	0.0	regulation of protein transport
GO:0010604	16515	2560	3	1	7739	1	3	false	0.33079209200210213	0.6355750224915446	0.0	positive regulation of macromolecule metabolic process
GO:0002376	16515	2527	3	1	13878	2	1	false	0.3310286575476795	0.6355750224915446	0.0	immune system process
GO:0015501	16515	4	3	1	12	1	2	false	0.33333333333333276	0.6357615894039724	0.0020202020202020167	glutamate:sodium symporter activity
GO:0006820	16515	484	3	1	1419	1	1	false	0.3410852713180359	0.6462668298657522	0.0	anion transport
GO:0098889	16515	72	3	1	206	1	2	false	0.3495145631068094	0.6579097658481118	2.179251479495215E-57	intrinsic component of presynaptic membrane
GO:0019899	16515	2163	3	1	5904	1	1	false	0.3663617886166677	0.6807104502273016	0.0	enzyme binding
GO:0061136	16515	177	3	1	483	1	2	false	0.3664596273291161	0.6807104502273016	3.978982447778155E-137	regulation of proteasomal protein catabolic process
GO:0099699	16515	128	3	1	344	1	2	false	0.3720930232557984	0.6807104502273016	5.505157902967546E-98	integral component of synaptic membrane
GO:0051246	16515	2575	3	1	6895	1	4	false	0.373459028281628	0.6807104502273016	0.0	regulation of protein metabolic process
GO:0032268	16515	2427	3	1	6488	1	3	false	0.37407521578362996	0.6807104502273016	0.0	regulation of cellular protein metabolic process
GO:0098590	16515	2390	3	1	6329	1	2	false	0.37762679728146903	0.6807104502273016	0.0	plasma membrane region
GO:0048468	16515	1897	3	1	5006	1	3	false	0.3789452656821435	0.6807104502273016	0.0	cell development
GO:0003333	16515	60	3	1	157	1	2	false	0.3821656050955255	0.6807104502273016	6.823939802869685E-45	amino acid transmembrane transport
GO:0000209	16515	309	3	1	807	1	1	false	0.38289962825285717	0.6807104502273016	2.0409498993751335E-232	protein polyubiquitination
GO:0051603	16515	680	3	1	1685	1	2	false	0.40356083086041356	0.7130399956306693	0.0	proteolysis involved in cellular protein catabolic process
GO:0032879	16515	2429	3	1	10462	2	2	false	0.41045963093603816	0.7201636735621846	0.0	regulation of localization
GO:0005887	16515	333	3	1	803	1	2	false	0.41469489414686944	0.7201636735621846	8.269589478432813E-236	integral component of plasma membrane
GO:0015807	16515	44	3	1	106	1	1	false	0.415094339622648	0.7201636735621846	7.298015688660608E-31	L-amino acid transport
GO:0031323	16515	4758	3	1	11275	1	3	false	0.4219955654100258	0.727752831365793	0.0	regulation of cellular metabolic process
GO:0019222	16515	5105	3	1	11880	1	2	false	0.42971380471658216	0.736652236656998	0.0	regulation of metabolic process
GO:0005856	16515	1977	3	1	4526	1	1	false	0.43680954485362317	0.7443854965552869	0.0	cytoskeleton
GO:0015077	16515	347	3	1	782	1	2	false	0.4437340153453182	0.7517376259967743	1.956639306244118E-232	monovalent inorganic cation transmembrane transporter activity
GO:0016740	16515	2841	3	1	6357	1	1	false	0.4469089193007851	0.7526887061907959	0.0	transferase activity
GO:0048869	16515	3513	3	1	13027	2	2	false	0.4666342097695012	0.7770466247063011	0.0	cellular developmental process
GO:0004842	16515	423	3	1	901	1	2	false	0.46947835738049537	0.7770466247063011	1.1918074151240077E-269	ubiquitin-protein transferase activity
GO:0099056	16515	64	3	1	136	1	2	false	0.470588235294119	0.7770466247063011	2.1234658401598604E-40	integral component of presynaptic membrane
GO:0006886	16515	1362	3	1	2870	1	3	false	0.47456445993091895	0.7770466247063011	0.0	intracellular protein transport
GO:0065007	16515	9584	3	2	13878	2	1	false	0.4768983520948942	0.7770466247063011	0.0	biological regulation
GO:0061630	16515	247	3	1	515	1	2	false	0.47961165048537985	0.7770466247063011	4.067829884335649E-154	ubiquitin protein ligase activity
GO:0140096	16515	3053	3	1	6357	1	1	false	0.4802579833254222	0.7770466247063011	0.0	catalytic activity, acting on a protein
GO:0043228	16515	4536	3	1	9283	1	1	false	0.48863513950224124	0.7831220408115944	0.0	non-membrane-bounded organelle
GO:0015672	16515	530	3	1	1064	1	1	false	0.4981203007519955	0.7831220408115944	2.0844E-319	monovalent inorganic cation transport
GO:0043232	16515	4526	3	1	9010	1	2	false	0.5023307436177219	0.7831220408115944	0.0	intracellular non-membrane-bounded organelle
GO:0055085	16515	1399	3	1	4702	2	1	false	0.5065845244466501	0.7831220408115944	0.0	transmembrane transport
GO:0015800	16515	54	3	1	106	1	1	false	0.509433962264157	0.7831220408115944	1.624334562249779E-31	acidic amino acid transport
GO:0051171	16515	4412	3	1	8635	1	2	false	0.5109438332384818	0.7831220408115944	0.0	regulation of nitrogen compound metabolic process
GO:0051049	16515	1594	3	1	5283	2	2	false	0.5124484291356344	0.7831220408115944	0.0	regulation of transport
GO:0006811	16515	1419	3	1	4702	2	1	false	0.5125426945629016	0.7831220408115944	0.0	ion transport
GO:0071944	16515	5612	3	1	10934	1	1	false	0.5132613865040625	0.7831220408115944	0.0	cell periphery
GO:0046873	16515	460	3	1	896	1	2	false	0.5133928571430352	0.7831220408115944	9.792974397097512E-269	metal ion transmembrane transporter activity
GO:0080090	16515	4581	3	1	8908	1	2	false	0.5142568477784497	0.7831220408115944	0.0	regulation of primary metabolic process
GO:0043412	16515	3949	3	1	7606	1	1	false	0.5191953720732142	0.7831220408115944	0.0	macromolecule modification
GO:0010498	16515	456	3	1	878	1	2	false	0.519362186788245	0.7831220408115944	3.558302174652053E-263	proteasomal protein catabolic process
GO:0042221	16515	3829	3	1	7281	1	1	false	0.5258893009187912	0.7888339513781868	0.0	response to chemical
GO:0046903	16515	1477	3	1	4702	2	1	false	0.5296167200087311	0.7903088878886764	0.0	secretion
GO:0015171	16515	51	3	1	95	1	2	false	0.5368421052631444	0.7969614758545648	3.991581294849216E-28	amino acid transmembrane transporter activity
GO:0043632	16515	602	3	1	1103	1	1	false	0.5457842248411829	0.8060813166885163	0.0	modification-dependent macromolecule catabolic process
GO:1990234	16515	726	3	1	1314	1	1	false	0.5525114155252855	0.81185350852695	0.0	transferase complex
GO:0031461	16515	155	3	1	276	1	1	false	0.561594202898581	0.8202958110389775	1.3903744105371244E-81	cullin-RING ubiquitin ligase complex
GO:0046914	16515	976	3	1	1729	1	1	false	0.564488143435167	0.8202958110389775	0.0	transition metal ion binding
GO:0015291	16515	140	3	1	247	1	1	false	0.5668016194331824	0.8202958110389775	7.884775568303248E-73	secondary active transmembrane transporter activity
GO:0016020	16515	6329	3	1	10934	1	1	false	0.5788366563045235	0.8297358056861892	0.0	membrane
GO:0060255	16515	4602	3	1	7947	1	2	false	0.5790864477184862	0.8297358056861892	0.0	regulation of macromolecule metabolic process
GO:0033365	16515	1178	3	1	2012	1	1	false	0.5854870775346548	0.8310097335401156	0.0	protein localization to organelle
GO:0019538	16515	5250	3	1	8935	1	3	false	0.5875769445978096	0.8310097335401156	0.0	protein metabolic process
GO:0048522	16515	4621	3	1	12886	2	3	false	0.5886318945909153	0.8310097335401156	0.0	positive regulation of cellular process
GO:0070727	16515	2015	3	1	3370	1	2	false	0.5979228486657159	0.8347826086956123	0.0	cellular macromolecule localization
GO:0023052	16515	5095	3	1	13878	2	1	false	0.599489557351409	0.8347826086956123	0.0	signaling
GO:0015293	16515	84	3	1	140	1	1	false	0.5999999999999713	0.8347826086956123	1.7504218329707693E-40	symporter activity
GO:0065008	16515	3583	3	1	9584	2	1	false	0.6079634271676224	0.8381816210111404	0.0	regulation of biological quality
GO:0032502	16515	5265	3	1	13878	2	1	false	0.6148445949070811	0.8381816210111404	0.0	developmental process
GO:0048518	16515	5275	3	1	13878	2	2	false	0.6157384858932995	0.8381816210111404	0.0	positive regulation of biological process
GO:0034220	16515	1054	3	1	1710	1	2	false	0.6163742690054267	0.8381816210111404	0.0	ion transmembrane transport
GO:0045184	16515	1978	3	1	5129	2	2	false	0.6226205550422915	0.8381816210111404	0.0	establishment of protein localization
GO:0043169	16515	1836	3	1	2941	1	1	false	0.6242774566465132	0.8381816210111404	0.0	cation binding
GO:0005283	16515	10	3	1	16	1	2	false	0.6250000000000004	0.8381816210111404	1.2487512487512488E-4	amino acid:sodium symporter activity
GO:0032991	16515	4639	3	1	11845	2	1	false	0.6299207126241301	0.8381816210111404	0.0	protein-containing complex
GO:0043161	16515	403	3	1	635	1	2	false	0.6346456692912988	0.8381816210111404	2.8386962439804797E-180	proteasome-mediated ubiquitin-dependent protein catabolic process
GO:0007154	16515	5113	3	1	12841	2	1	false	0.637828596625818	0.8381816210111404	0.0	cell communication
GO:0022857	16515	969	3	1	1516	1	2	false	0.6391820580481979	0.8381816210111404	0.0	transmembrane transporter activity
GO:0008324	16515	645	3	1	1009	1	2	false	0.6392467789889132	0.8381816210111404	1.156984187614412E-285	cation transmembrane transporter activity
GO:0005515	16515	5904	3	1	9221	1	1	false	0.6402776271612878	0.8381816210111404	0.0	protein binding
GO:0048513	16515	3125	3	1	4812	1	2	false	0.6494181213633105	0.845847759805633	0.0	animal organ development
GO:0061659	16515	341	3	1	523	1	1	false	0.6520076481835088	0.845847759805633	4.59558000573742E-146	ubiquitin-like protein ligase activity
GO:0005575	16515	11845	3	2	14589	2	1	false	0.6591923897048987	0.8466941386310055	0.0	cellular_component
GO:0051234	16515	4792	3	2	5875	2	1	false	0.6652749440408866	0.8466941386310055	0.0	establishment of localization
GO:0044267	16515	4687	3	1	7022	1	2	false	0.6674736542281041	0.8466941386310055	0.0	cellular protein metabolic process
GO:0045202	16515	1222	3	1	1821	1	1	false	0.6710598572206609	0.8466941386310055	0.0	synapse
GO:0015075	16515	807	3	1	1202	1	2	false	0.6713810316138338	0.8466941386310055	0.0	ion transmembrane transporter activity
GO:0003674	16515	11969	3	2	14589	2	1	false	0.6730667995212539	0.8466941386310055	0.0	molecular_function
GO:0046942	16515	239	3	1	355	1	2	false	0.6732394366197926	0.8466941386310055	8.490336791523714E-97	carboxylic acid transport
GO:0032501	16515	6028	3	1	13878	2	1	false	0.6800651759953393	0.8507508991328171	0.0	multicellular organismal process
GO:0098655	16515	854	3	1	1249	1	2	false	0.6837469975980393	0.8507508991328171	0.0	cation transmembrane transport
GO:1901564	16515	6170	3	1	9003	1	2	false	0.6853271131903249	0.8507508991328171	0.0	organonitrogen compound metabolic process
GO:0007275	16515	4343	3	1	6284	1	2	false	0.6911203055396322	0.8542602918258115	0.0	multicellular organism development
GO:0036211	16515	3764	3	1	5415	1	2	false	0.6951061865182656	0.8555153064840192	0.0	protein modification process
GO:0015179	16515	38	3	1	54	1	2	false	0.7037037037037048	0.8624113475177319	4.740476979903764E-14	L-amino acid transmembrane transporter activity
GO:0051641	16515	2730	3	1	5875	2	1	false	0.7134757568553679	0.8706822795523134	0.0	cellular localization
GO:0044260	16515	6589	3	1	9167	1	2	false	0.7187738627761757	0.8734467193229477	0.0	cellular macromolecule metabolic process
GO:0033036	16515	2808	3	1	5875	2	1	false	0.7275140503814528	0.8763485477178499	0.0	macromolecule localization
GO:0071840	16515	6683	3	1	13878	2	1	false	0.7312312569110183	0.8763485477178499	0.0	cellular component organization or biogenesis
GO:0030001	16515	779	3	1	1064	1	1	false	0.7321428571432166	0.8763485477178499	1.0752815419801313E-267	metal ion transport
GO:1902475	16515	44	3	1	60	1	2	false	0.7333333333333396	0.8763485477178499	6.684117746003525E-15	L-alpha-amino acid transmembrane transport
GO:0006996	16515	4814	3	1	6509	1	1	false	0.7395913350707962	0.8801748119850797	0.0	organelle organization
GO:0006812	16515	1064	3	1	1419	1	1	false	0.7498238195913542	0.888680082478642	0.0	cation transport
GO:0008270	16515	738	3	1	976	1	1	false	0.7561475409839682	0.8891066512881359	1.1877757905648653E-234	zinc ion binding
GO:0016043	16515	6509	3	1	12854	2	2	false	0.7563580887694212	0.8891066512881359	0.0	cellular component organization
GO:0050896	16515	7281	3	1	13878	2	1	false	0.7740539987858934	0.9060088534791602	0.0	response to stimulus
GO:0098660	16515	820	3	1	1054	1	1	false	0.7779886148008863	0.9060088534791602	1.5108267658204105E-241	inorganic ion transmembrane transport
GO:0003824	16515	6357	3	1	11969	2	1	false	0.7801742904959434	0.9060088534791602	0.0	catalytic activity
GO:0022890	16515	616	3	1	782	1	2	false	0.7877237851664177	0.9077886188051731	7.754286867836614E-175	inorganic cation transmembrane transporter activity
GO:0005622	16515	10525	3	2	11845	2	1	false	0.7895315334192725	0.9077886188051731	0.0	intracellular
GO:0015318	16515	768	3	1	969	1	1	false	0.7925696594426146	0.9077886188051731	4.492427514227734E-214	inorganic molecular entity transmembrane transporter activity
GO:0034613	16515	2012	3	1	2533	1	2	false	0.7943150414545266	0.9077886188051731	0.0	cellular protein localization
GO:0006464	16515	3764	3	1	4687	1	2	false	0.8030723277178098	0.9141692900503131	0.0	cellular protein modification process
GO:0098662	16515	754	3	1	917	1	2	false	0.8222464558339635	0.931640321326389	1.2439668276924448E-185	inorganic cation transmembrane transport
GO:0016021	16515	749	3	1	908	1	1	false	0.8248898678410735	0.931640321326389	3.3519406952242996E-182	integral component of membrane
GO:0032446	16515	886	3	1	1066	1	1	false	0.8311444652909008	0.9350375234522634	1.8746522401419E-209	protein modification by small protein conjugation
GO:0043170	16515	7606	3	1	8995	1	1	false	0.8455808782695051	0.9448051999968307	0.0	macromolecule metabolic process
GO:0043226	16515	9283	3	1	10934	1	1	false	0.849003109566795	0.9448051999968307	0.0	organelle
GO:0009987	16515	12841	3	2	13878	2	1	false	0.8561333170471993	0.9448051999968307	0.0	cellular process
GO:0048731	16515	4127	3	1	4812	1	2	false	0.8576475477984249	0.9448051999968307	0.0	system development
GO:0019941	16515	592	3	1	690	1	2	false	0.8579710144924482	0.9448051999968307	8.138613953273877E-122	modification-dependent protein catabolic process
GO:0031624	16515	31	3	1	36	1	1	false	0.8611111111111143	0.9448051999968307	2.6525761819879357E-6	ubiquitin conjugating enzyme binding
GO:0005886	16515	5537	3	1	6400	1	2	false	0.8651562500031486	0.9448051999968307	0.0	plasma membrane
GO:0050794	16515	8239	3	1	12995	2	2	false	0.8660714333304281	0.9448051999968307	0.0	regulation of cellular process
GO:0050789	16515	8917	3	1	13878	2	2	false	0.8722301361263364	0.9479331290731504	0.0	regulation of biological process
GO:0006807	16515	8339	3	1	9406	1	1	false	0.8865617690907434	0.9598864266847146	0.0	nitrogen compound metabolic process
GO:0008152	16515	9406	3	1	13878	2	1	false	0.8961792902955413	0.9616662827644826	0.0	metabolic process
GO:0044237	16515	8863	3	1	13059	2	2	false	0.8967759585791586	0.9616662827644826	0.0	cellular metabolic process
GO:0008104	16515	2531	3	1	2808	1	1	false	0.9013532763532341	0.9616662827644826	0.0	protein localization
GO:0032940	16515	1368	3	1	1513	1	2	false	0.9041639127564974	0.9616662827644826	8.433213512315943E-207	secretion by cell
GO:0008150	16515	13878	3	2	14589	2	1	false	0.904901259129079	0.9616662827644826	0.0	biological_process
GO:0016567	16515	807	3	1	886	1	1	false	0.9108352144466583	0.9641777026417946	4.584485883610353E-115	protein ubiquitination
GO:0048856	16515	4812	3	1	5265	1	1	false	0.9139601139625344	0.9641777026417946	0.0	anatomical structure development
GO:0044238	16515	8708	3	1	9406	1	1	false	0.9257920476364541	0.973095290946346	0.0	primary metabolic process
GO:0046872	16515	1729	3	1	1836	1	1	false	0.9417211328980686	0.9792079697038867	1.6689959932889248E-176	metal ion binding
GO:0015031	16515	1899	3	1	2008	1	2	false	0.945717131473267	0.9792079697038867	2.850273740397961E-183	protein transport
GO:0005488	16515	9221	3	1	11969	2	1	false	0.9473017807095734	0.9792079697038867	0.0	binding
GO:0030154	16515	3328	3	1	3513	1	1	false	0.9473384571602879	0.9792079697038867	6.4067112836E-314	cell differentiation
GO:0015833	16515	1929	3	1	2495	2	2	false	0.9486077206506403	0.9792079697038867	0.0	peptide transport
GO:0030097	16515	780	3	1	816	1	1	false	0.9558823529413423	0.9801270181889988	1.2301592088236886E-63	hemopoiesis
GO:0071704	16515	8995	3	1	9406	1	1	false	0.9563044864969051	0.9801270181889988	0.0	organic substance metabolic process
GO:0006810	16515	4702	3	2	4792	2	1	false	0.9627862864732899	0.9832711010791044	1.9528703698435357E-193	transport
GO:0043229	16515	9004	3	1	10673	2	2	false	0.9755589388768211	0.9927949625318886	0.0	intracellular organelle
GO:0099537	16515	678	3	1	688	1	1	false	0.9854651162789891	0.9940908324389505	1.6308581617624151E-22	trans-synaptic signaling
GO:0042886	16515	1950	3	1	2183	2	1	false	0.9886515793869122	0.9940908324389505	3.676E-321	amide transport
GO:0006511	16515	587	3	1	592	1	1	false	0.9915540540541602	0.9940908324389505	1.6785235000588023E-12	ubiquitin-dependent protein catabolic process
GO:0098916	16515	673	3	1	678	1	1	false	0.9926253687314729	0.9940908324389505	8.500657496417303E-13	anterograde trans-synaptic signaling
GO:0110165	16515	10934	3	1	11845	2	1	false	0.9940908324389506	0.9940908324389505	0.0	cellular anatomical entity
GO:0000000	16515	14589	3	2	0	0	0	true	1.0	1.0	1.0	Gene Ontology
GO:0007268	16515	673	3	1	673	1	1	true	1.0	1.0	1.0	chemical synaptic transmission
