## Supplementary File S3 for "PIGNON: A protein-protein interaction-guided functional enrichment analysis for quantitative proteomics": table-mcl2_cluster1052-Parent-Child-Union-Benjamini-Hochberg.txt

ID	Pop.total	Pop.term	Study.total	Study.term	Pop.family	Study.family	nparents	is.trivial	p	p.adjusted	p.min	name
GO:0006903	16515	418	3	3	12903	3	3	false	3.376249689902447E-5	0.009115874162736607	0.0	vesicle targeting
GO:0035869	16515	88	3	2	10934	3	2	false	1.9112658170488252E-4	0.013062888483987223	1.0190585374674722E-221	ciliary transition zone
GO:0034451	16515	92	3	2	10934	3	2	false	2.0894976037634538E-4	0.013062888483987223	4.9410897715415815E-230	centriolar satellite
GO:0044782	16515	353	3	3	5329	3	2	false	2.8835789872464965E-4	0.013062888483987223	0.0	cilium organization
GO:0005929	16515	647	3	3	9587	3	3	false	3.0604426390413303E-4	0.013062888483987223	0.0	cilium
GO:0005815	16515	738	3	3	10934	3	2	false	3.0632583311719283E-4	0.013062888483987223	0.0	microtubule organizing center
GO:0007017	16515	896	3	3	12841	3	1	false	3.386674792144836E-4	0.013062888483987223	0.0	microtubule-based process
GO:0022406	16515	171	3	2	12841	3	1	false	5.242935466865308E-4	0.017694907200670414	0.0	membrane docking
GO:0099111	16515	440	3	3	4764	3	2	false	7.829780403014006E-4	0.023489341209042017	0.0	microtubule-based transport
GO:0031023	16515	125	3	2	6588	3	3	false	0.0010582066956919779	0.028571580783683402	2.784338380726439E-268	microtubule organizing center organization
GO:0005623	16515	1465	3	3	11845	3	1	false	0.0018885471607278331	0.041902246211890044	0.0	cell
GO:0035082	16515	338	3	3	2681	3	3	false	0.001988298372009857	0.041902246211890044	0.0	axoneme assembly
GO:1905349	16515	338	3	3	2668	3	2	false	0.002017515558350261	0.041902246211890044	0.0	ciliary transition zone assembly
GO:0005814	16515	610	3	3	4526	3	2	false	0.002437782625906176	0.04403184251018444	0.0	centriole
GO:0030990	16515	647	3	3	4639	3	1	false	0.002702117938276086	0.04403184251018444	0.0	intraciliary transport particle
GO:0070925	16515	771	3	3	5515	3	2	false	0.002723147539799557	0.04403184251018444	0.0	organelle assembly
GO:0045177	16515	346	3	2	10934	3	1	false	0.0029328537536853347	0.04403184251018444	0.0	apical part of cell
GO:0051656	16515	691	3	3	4820	3	2	false	0.002935456167345629	0.04403184251018444	0.0	establishment of organelle localization
GO:0051649	16515	801	3	3	5310	3	3	false	0.003421614847315543	0.04862294783027351	0.0	establishment of localization in cell
GO:0044380	16515	45	3	2	1178	3	1	false	0.004179717997346523	0.05426297532556804	1.76174399780655E-82	protein localization to cytoskeleton
GO:0006928	16515	2076	3	3	12841	3	1	false	0.00422045363643307	0.05426297532556804	0.0	movement of cell or subcellular component
GO:0046907	16515	1873	3	3	11294	3	3	false	0.004555010980737778	0.055902407490872726	0.0	intracellular transport
GO:0042995	16515	1906	3	3	10934	3	1	false	0.005290135300371416	0.062101588308707927	0.0	cell projection
GO:0030031	16515	584	3	3	3268	3	2	false	0.005682730021107445	0.06211414386271945	0.0	cell projection assembly
GO:0000242	16515	21	3	1	10934	3	2	false	0.005751309616918467	0.06211414386271945	7.986008938122863E-66	pericentriolar material
GO:0099118	16515	358	3	3	1952	3	2	false	0.006126741354866892	0.06362385253131003	0.0	microtubule-based protein transport
GO:0007098	16515	116	3	2	1442	2	2	false	0.006419875240743085	0.06419875240743085	1.430067185008574E-174	centrosome cycle
GO:1903829	16515	306	3	2	6331	3	3	false	0.006762885340751647	0.06521353721439088	0.0	positive regulation of cellular protein localization
GO:0051703	16515	47	3	1	13878	3	1	false	0.01012632318518548	0.09145790376401651	5.7170292977082304E-136	intraspecies interaction between organisms
GO:0031503	16515	549	3	3	2531	3	1	false	0.010161989307112946	0.09145790376401651	0.0	protein-containing complex localization
GO:0030030	16515	1456	3	3	6509	3	1	false	0.011174964502982573	0.09733033599371918	0.0	cell projection organization
GO:0007018	16515	540	3	3	2358	3	2	false	0.011958759480843783	0.10090203311961941	0.0	microtubule-based movement
GO:1904951	16515	418	3	2	6251	3	3	false	0.012790546718433105	0.10464992769627086	0.0	positive regulation of establishment of protein localization
GO:0030705	16515	465	3	3	1873	3	1	false	0.015227707116667643	0.12092590945589012	0.0	cytoskeleton-dependent intracellular transport
GO:0098840	16515	358	3	3	1417	3	3	false	0.01602550401318684	0.12362531667315561	0.0	protein transport along microtubule
GO:0032388	16515	192	3	2	2425	3	3	false	0.017737524491780305	0.1330314336883523	1.1465598292053087E-290	positive regulation of intracellular transport
GO:0045171	16515	70	3	1	10934	3	2	false	0.019085184078814606	0.13927026219675523	2.8840113884152997E-183	intercellular bridge
GO:0090316	16515	149	3	2	1712	3	5	false	0.021290428176632847	0.15127409493923338	4.6811711466212315E-219	positive regulation of intracellular protein transport
GO:0051640	16515	807	3	3	2730	3	1	false	0.025762850194921017	0.17306750921268393	0.0	organelle localization
GO:0061512	16515	353	3	3	1178	3	1	false	0.026748252257743837	0.17306750921268393	1.681023134525E-311	protein localization to cilium
GO:0007010	16515	1441	3	3	4814	3	1	false	0.026781796179683428	0.17306750921268393	0.0	cytoskeleton organization
GO:0097539	16515	42	3	1	4639	3	2	false	0.026921612544195277	0.17306750921268393	1.7326116001266571E-103	ciliary transition fiber
GO:0032386	16515	319	3	2	3092	3	3	false	0.029664256448461677	0.18626393583917797	0.0	regulation of intracellular transport
GO:0048193	16515	665	3	3	2128	3	1	false	0.030422918875289532	0.1866860930983676	0.0	Golgi vesicle transport
GO:0045179	16515	6	3	1	377	2	2	false	0.03161860150121381	0.18789402269175884	2.6100489939659254E-13	apical cortex
GO:0051050	16515	859	3	2	7837	3	3	false	0.03337907808398382	0.18789402269175884	0.0	positive regulation of transport
GO:0033157	16515	221	3	2	2007	3	4	false	0.03359099906741298	0.18789402269175884	2.0161035634574735E-301	regulation of intracellular protein transport
GO:0036064	16515	125	3	2	1130	3	2	false	0.03379894561800554	0.18789402269175884	5.42481356598006E-170	ciliary basal body
GO:0007097	16515	23	3	1	1962	3	3	false	0.03477506104733351	0.18789402269175884	5.452993317422734E-54	nuclear migration
GO:0022402	16515	1438	3	2	12841	3	2	false	0.03479518938736275	0.18789402269175884	0.0	cell cycle process
GO:0060271	16515	338	3	3	1013	3	8	false	0.03692706280802527	0.1938009621166679	2.7992624423356037E-279	cilium assembly
GO:0008283	16515	1612	3	2	13878	3	1	false	0.03732462974098789	0.1938009621166679	0.0	cell population proliferation
GO:0007049	16515	1553	3	2	12841	3	1	false	0.040323233456314334	0.20542024590952584	0.0	cell cycle
GO:0051726	16515	1069	3	2	8439	3	2	false	0.04404408799434199	0.22022043997170998	0.0	regulation of cell cycle
GO:0019827	16515	150	3	1	6028	2	2	false	0.049152569244721105	0.24129443083772179	3.489496674595408E-304	stem cell population maintenance
GO:0030057	16515	24	3	1	453	1	1	false	0.05298013245032027	0.2528735632184114	2.0684740929785924E-40	desmosome
GO:0098590	16515	2390	3	3	6329	3	2	false	0.05380826298071116	0.2528735632184114	0.0	plasma membrane region
GO:0021846	16515	22	3	1	405	1	2	false	0.054320987654325414	0.2528735632184114	8.688968658953148E-37	cell proliferation in forebrain
GO:0098727	16515	152	3	1	5265	2	1	false	0.056911646273578434	0.2578626120465878	2.6363022388989494E-298	maintenance of cell number
GO:0045184	16515	1978	3	3	5129	3	2	false	0.0573028026770195	0.2578626120465878	0.0	establishment of protein localization
GO:0032991	16515	4639	3	3	11845	3	1	false	0.060047788813064225	0.2657852947463498	0.0	protein-containing complex
GO:0120031	16515	570	3	3	1446	3	2	false	0.06105653083014526	0.2658913439377294	0.0	plasma membrane bounded cell projection assembly
GO:0022607	16515	2668	3	3	6683	3	2	false	0.06358425422284934	0.2681830502882439	0.0	cellular component assembly
GO:0001764	16515	144	3	1	2251	1	2	false	0.06397156819189492	0.2681830502882439	1.077219654036956E-231	neuron migration
GO:0042073	16515	344	3	3	856	3	4	false	0.06456258618050316	0.2681830502882439	1.204155483386331E-249	intraciliary transport
GO:0032886	16515	204	3	1	8500	3	2	false	0.0702938944453118	0.28594926125314607	0.0	regulation of microtubule-based process
GO:0030900	16515	345	3	1	4812	1	2	false	0.07169576059851716	0.28594926125314607	0.0	forebrain development
GO:0099738	16515	39	3	1	530	1	2	false	0.07358490566039232	0.28594926125314607	4.844844585334826E-60	cell cortex region
GO:0030308	16515	162	3	1	4293	2	4	false	0.07405616416670105	0.28594926125314607	8.292145033053216E-299	negative regulation of cell growth
GO:0051222	16515	380	3	2	2277	3	4	false	0.07413499365822306	0.28594926125314607	0.0	positive regulation of protein transport
GO:0051179	16515	5875	3	3	13878	3	1	false	0.0758429210645628	0.2884167420765064	0.0	localization
GO:0120033	16515	19	3	1	696	3	3	false	0.07979280890105671	0.29500076695788263	1.5246806272811867E-37	negative regulation of plasma membrane bounded cell projection assembly
GO:0044085	16515	2890	3	3	6683	3	1	false	0.08082080453225977	0.29500076695788263	0.0	cellular component biogenesis
GO:0060341	16515	720	3	2	4068	3	2	false	0.08281936256857192	0.29500076695788263	0.0	regulation of cellular localization
GO:1902116	16515	30	3	1	1056	3	3	false	0.08290527785662857	0.29500076695788263	7.8402840003556084E-59	negative regulation of organelle assembly
GO:0005856	16515	1977	3	3	4526	3	1	false	0.08327314749745601	0.29500076695788263	0.0	cytoskeleton
GO:0045926	16515	212	3	1	4932	2	3	false	0.08412984835465542	0.29500076695788263	0.0	negative regulation of growth
GO:0031965	16515	279	3	1	3270	1	2	false	0.08532110091743372	0.29534227240650135	0.0	nuclear membrane
GO:0051298	16515	64	3	1	1438	2	2	false	0.08706130353863198	0.29671717171713086	4.215717120503981E-113	centrosome duplication
GO:1902018	16515	11	3	1	364	3	4	false	0.08818253569636171	0.29671717171713086	3.1282548874122337E-21	negative regulation of cilium assembly
GO:0035176	16515	47	3	1	528	1	2	false	0.08901515151513925	0.29671717171713086	2.3192155418082006E-68	social behavior
GO:0016192	16515	2128	3	3	4702	3	1	false	0.09262572915695187	0.30113391571633225	0.0	vesicle-mediated transport
GO:0000226	16515	727	3	3	1603	3	2	false	0.09307256269585469	0.30113391571633225	0.0	microtubule cytoskeleton organization
GO:0051647	16515	26	3	1	807	3	1	false	0.09368610711174781	0.30113391571633225	1.5983825746953204E-49	nucleus localization
GO:0034453	16515	24	3	1	727	3	1	false	0.09593133475205695	0.30472306333006327	1.9167355014278212E-45	microtubule anchoring
GO:0016049	16515	433	3	1	12855	3	2	false	0.09769201966864019	0.3048776282083342	0.0	cell growth
GO:0071705	16515	2183	3	3	4702	3	1	false	0.09999848344333055	0.3048776282083342	0.0	nitrogen compound transport
GO:0051641	16515	2730	3	3	5875	3	1	false	0.1002787091285842	0.3048776282083342	0.0	cellular localization
GO:0042802	16515	603	3	1	5904	1	1	false	0.10213414634118338	0.3048776282083342	0.0	identical protein binding
GO:0140056	16515	162	3	2	814	3	2	false	0.10270357808212097	0.3048776282083342	1.0926792086233679E-175	organelle localization by membrane tethering
GO:0051961	16515	271	3	1	2625	1	4	false	0.10323809523812395	0.3048776282083342	0.0	negative regulation of nervous system development
GO:1903827	16515	498	3	2	2490	3	3	false	0.10388422887098796	0.3048776282083342	0.0	regulation of cellular protein localization
GO:0006886	16515	1362	3	3	2870	3	3	false	0.10675360484945016	0.30992982053066176	0.0	intracellular protein transport
GO:0033036	16515	2808	3	3	5875	3	1	false	0.1091252794366004	0.3122271781519339	0.0	macromolecule localization
GO:0007610	16515	528	3	1	13878	3	1	false	0.10985771083123601	0.3122271781519339	0.0	behavior
GO:0071840	16515	6683	3	3	13878	3	1	false	0.11164329395775294	0.3139967642561801	0.0	cellular component organization or biogenesis
GO:0005938	16515	301	3	1	7501	3	2	false	0.11563259014463877	0.31807954056600823	0.0	cell cortex
GO:0001669	16515	90	3	1	775	1	1	false	0.11612903225807016	0.31807954056600823	2.9570710619275328E-120	acrosomal vesicle
GO:0043228	16515	4536	3	3	9283	3	1	false	0.11662916487420302	0.31807954056600823	0.0	non-membrane-bounded organelle
GO:0031122	16515	51	3	1	1197	3	2	false	0.12254895926372755	0.32142857142857334	4.7542714420263096E-91	cytoplasmic microtubule organization
GO:0033043	16515	1180	3	2	5370	3	2	false	0.12358197713953505	0.32142857142857334	0.0	regulation of organelle organization
GO:0001578	16515	363	3	3	727	3	1	false	0.1239690746098015	0.32142857142857334	4.791460585513317E-218	microtubule bundle formation
GO:0046605	16515	52	3	1	808	2	3	false	0.12464573594909152	0.32142857142857334	2.81590268849476E-83	regulation of centrosome cycle
GO:0051128	16515	2242	3	2	10141	3	2	false	0.12499232486996517	0.32142857142857334	0.0	regulation of cellular component organization
GO:0022027	16515	5	3	1	40	1	2	false	0.12500000000000075	0.32142857142857334	1.5197383618436416E-6	interkinetic nuclear migration
GO:0043232	16515	4526	3	3	9010	3	2	false	0.12671440072788054	0.32260304370197607	0.0	intracellular non-membrane-bounded organelle
GO:0005635	16515	446	3	1	6747	2	3	false	0.12784639139300533	0.32260304370197607	0.0	nuclear envelope
GO:0016043	16515	6509	3	3	12854	3	2	false	0.12981626285932926	0.3236586907453513	0.0	cellular component organization
GO:0099568	16515	282	3	1	6076	3	1	false	0.13289490615339103	0.3236586907453513	0.0	cytoplasmic region
GO:0071944	16515	5612	3	3	10934	3	1	false	0.1351769837443055	0.3236586907453513	0.0	cell periphery
GO:0046983	16515	799	3	1	5904	1	1	false	0.13533197831943072	0.3236586907453513	0.0	protein dimerization activity
GO:0010721	16515	285	3	1	2105	1	3	false	0.1353919239904658	0.3236586907453513	0.0	negative regulation of cell development
GO:0005882	16515	146	3	1	1069	1	2	false	0.13657623947608333	0.3236586907453513	2.2343526692385693E-184	intermediate filament
GO:0032879	16515	2429	3	2	10462	3	2	false	0.13665589164803724	0.3236586907453513	0.0	regulation of localization
GO:0097711	16515	95	3	2	402	3	2	false	0.14042970930879953	0.3273354244261551	7.347966191691886E-95	ciliary basal body-plasma membrane docking
GO:0005737	16515	6076	3	3	11683	3	2	false	0.14063299716086664	0.3273354244261551	0.0	cytoplasm
GO:0060322	16515	701	3	1	4812	1	1	false	0.14567747298423697	0.33319381993606445	0.0	head development
GO:0097150	16515	22	3	1	150	1	1	false	0.14666666666667064	0.33319381993606445	7.586356984331287E-27	neuronal stem cell population maintenance
GO:0048285	16515	1165	3	2	4814	3	1	false	0.14729075303337705	0.33319381993606445	0.0	organelle fission
GO:0090087	16515	662	3	2	2719	3	2	false	0.14886597146005284	0.33319381993606445	0.0	regulation of peptide transport
GO:0071702	16515	2495	3	3	4702	3	1	false	0.1493201933787548	0.33319381993606445	0.0	organic substance transport
GO:0032880	16515	928	3	2	3765	3	2	false	0.15223441819808184	0.33691223699575484	0.0	regulation of protein localization
GO:0061351	16515	130	3	1	1612	2	1	false	0.15483270258922893	0.33987666422025864	1.497327342653147E-195	neural precursor cell proliferation
GO:0044770	16515	577	3	2	1438	2	1	false	0.16083576993097992	0.3502069183981014	0.0	cell cycle phase transition
GO:0050768	16515	252	3	1	1489	1	4	false	0.16924110141036067	0.365560779046379	3.417637828274547E-293	negative regulation of neurogenesis
GO:0010389	16515	188	3	2	452	2	3	false	0.1724584502482552	0.36955382196054687	1.3873656909454566E-132	regulation of G2/M transition of mitotic cell cycle
GO:0005576	16515	681	3	1	10934	3	1	false	0.17546755859952162	0.3706860981410665	0.0	extracellular region
GO:0051650	16515	503	3	3	897	3	3	false	0.1758676417401536	0.3706860981410665	2.696098455078724E-266	establishment of vesicle localization
GO:0040007	16515	873	3	1	13878	3	1	false	0.177105580222954	0.3706860981410665	0.0	growth
GO:0051704	16515	905	3	1	13878	3	1	false	0.18316553312947192	0.3804207226535186	0.0	multi-organism process
GO:0000086	16515	239	3	2	554	2	2	false	0.1856692409633958	0.3810247023838032	9.25557454750491E-164	G2/M transition of mitotic cell cycle
GO:1902749	16515	204	3	2	472	2	2	false	0.1862787433876371	0.3810247023838032	1.7190669391545322E-139	regulation of cell cycle G2/M phase transition
GO:0040008	16515	601	3	1	8954	3	2	false	0.18816886591355692	0.3819969458395516	0.0	regulation of growth
GO:0016020	16515	6329	3	3	10934	3	1	false	0.19390158536551774	0.3898341089083136	0.0	membrane
GO:0045596	16515	593	3	1	5689	2	4	false	0.19762371136437057	0.3898341089083136	0.0	negative regulation of cell differentiation
GO:0044839	16515	257	3	2	577	2	1	false	0.19795879067982725	0.3898341089083136	1.8993121316384521E-171	cell cycle G2/M phase transition
GO:0010639	16515	353	3	1	4930	3	3	false	0.19983124317735393	0.3898341089083136	0.0	negative regulation of organelle organization
GO:0033365	16515	1178	3	3	2012	3	1	false	0.2004901176225226	0.3898341089083136	0.0	protein localization to organelle
GO:0010564	16515	696	3	2	1553	2	2	false	0.20069237458613182	0.3898341089083136	0.0	regulation of cell cycle process
GO:0007420	16515	659	3	1	3235	1	3	false	0.20370942813013165	0.39286818282239677	0.0	brain development
GO:0051129	16515	622	3	1	8126	3	3	false	0.2125287095919113	0.40064040580949156	0.0	negative regulation of cellular component organization
GO:0070727	16515	2015	3	3	3370	3	2	false	0.2136364225634911	0.40064040580949156	0.0	cellular macromolecule localization
GO:0048199	16515	405	3	3	676	3	2	false	0.21440310431414317	0.40064040580949156	6.523698570797862E-197	vesicle targeting, to, from or within Golgi
GO:0032504	16515	704	3	1	6150	2	2	false	0.21585584013215245	0.40064040580949156	0.0	multicellular organism reproduction
GO:0007417	16515	893	3	1	4127	1	2	false	0.21637993699987298	0.40064040580949156	0.0	central nervous system development
GO:0007346	16515	635	3	2	1360	2	2	false	0.21782344284299213	0.40064040580949156	0.0	regulation of mitotic cell cycle
GO:0051049	16515	1594	3	2	5283	3	2	false	0.2181264431629454	0.40064040580949156	0.0	regulation of transport
GO:0015630	16515	1194	3	3	1977	3	1	false	0.22006973289705334	0.4014785667716514	0.0	microtubule cytoskeleton
GO:0012505	16515	3456	3	2	10934	3	3	false	0.2365387213172759	0.42399160365455346	0.0	endomembrane system
GO:0044087	16515	839	3	1	9710	3	2	false	0.23748681915709907	0.42399160365455346	0.0	regulation of cellular component biogenesis
GO:0070201	16515	688	3	2	2163	3	2	false	0.2390474307465601	0.42399160365455346	0.0	regulation of establishment of protein localization
GO:0031345	16515	157	3	1	1798	3	3	false	0.23987102794389376	0.42399160365455346	1.3031687171824176E-230	negative regulation of cell projection organization
GO:1902115	16515	175	3	1	1973	3	3	false	0.24330044825319447	0.42399160365455346	7.218153431435595E-256	regulation of organelle assembly
GO:0048523	16515	4164	3	2	12864	3	3	false	0.24648355684130885	0.42399160365455346	0.0	negative regulation of cellular process
GO:0045111	16515	178	3	1	1977	3	1	false	0.24663018008966214	0.42399160365455346	4.727759231309853E-259	intermediate filament cytoskeleton
GO:0000003	16515	1253	3	1	13878	3	1	false	0.2471573889782242	0.42399160365455346	0.0	reproduction
GO:0022414	16515	1253	3	1	13878	3	2	false	0.2471573889782242	0.42399160365455346	0.0	reproductive process
GO:1902017	16515	50	3	1	552	3	3	false	0.2482765794136759	0.42399160365455346	2.3992909610520387E-72	regulation of cilium assembly
GO:1901990	16515	396	3	2	792	2	3	false	0.24968394437434815	0.42399160365455346	1.354574985302177E-237	regulation of mitotic cell cycle phase transition
GO:0051223	16515	642	3	2	1947	3	3	false	0.25436247715206345	0.4273410963590719	0.0	regulation of protein transport
GO:0050794	16515	8239	3	3	12995	3	2	false	0.2548219130141133	0.4273410963590719	0.0	regulation of cellular process
GO:0097435	16515	629	3	1	6509	3	1	false	0.2628298426854238	0.4313989537165077	0.0	supramolecular fiber organization
GO:1901987	16515	426	3	2	830	2	2	false	0.26312729809452035	0.4313989537165077	6.750273269018629E-249	regulation of cell cycle phase transition
GO:0051648	16515	518	3	3	807	3	1	false	0.26391589505092283	0.4313989537165077	8.105257218839552E-228	vesicle localization
GO:0048519	16515	4686	3	2	13878	3	2	false	0.2650266090557969	0.4313989537165077	0.0	negative regulation of biological process
GO:0050789	16515	8917	3	3	13878	3	2	false	0.26523046784051957	0.4313989537165077	0.0	regulation of biological process
GO:0060491	16515	157	3	1	1570	3	3	false	0.27115493424948384	0.4383942050740158	6.59264865187081E-221	regulation of cell projection assembly
GO:0031975	16515	1126	3	1	10934	3	1	false	0.27824387067060974	0.4456387492709111	0.0	envelope
GO:0044772	16515	540	3	2	1022	2	2	false	0.2789368467658666	0.4456387492709111	4.620391845093913E-306	mitotic cell cycle phase transition
GO:0003006	16515	848	3	1	5486	2	2	false	0.2852808724021519	0.4516684380869283	0.0	developmental process involved in reproduction
GO:0001558	16515	377	3	1	2432	2	3	false	0.2860566774550546	0.4516684380869283	0.0	regulation of cell growth
GO:0051093	16515	798	3	1	7314	3	3	false	0.2929395622871941	0.45984698731129303	0.0	negative regulation of developmental process
GO:0051960	16515	821	3	1	2749	1	2	false	0.2986540560206376	0.46610748627498355	0.0	regulation of nervous system development
GO:0008284	16515	816	3	1	4921	2	3	false	0.3041717675859684	0.4719906738402958	0.0	positive regulation of cell population proliferation
GO:0040011	16515	1650	3	1	13878	3	1	false	0.31597343074473105	0.48750186457758504	0.0	locomotion
GO:0032502	16515	5265	3	2	13878	3	1	false	0.3225639365339957	0.4936001474031365	0.0	developmental process
GO:0048518	16515	5275	3	2	13878	3	2	false	0.32358231885316724	0.4936001474031365	0.0	positive regulation of biological process
GO:0065007	16515	9584	3	3	13878	3	1	false	0.32931968937529044	0.49692351242532784	0.0	biological regulation
GO:0031967	16515	1126	3	1	9029	3	3	false	0.3294418841634581	0.49692351242532784	0.0	organelle envelope
GO:0060284	16515	839	3	1	2508	1	2	false	0.33452950558254696	0.5017942583738204	0.0	regulation of cell development
GO:0051241	16515	1010	3	1	7773	3	3	false	0.3413918187941414	0.5092585142233048	0.0	negative regulation of multicellular organismal process
GO:2000026	16515	1794	3	1	5196	1	3	false	0.345265588914855	0.5122071923462135	0.0	regulation of multicellular organismal development
GO:0099080	16515	1510	3	1	10934	3	1	false	0.3597500875076394	0.5307788176342221	0.0	supramolecular complex
GO:0048468	16515	1897	3	1	5006	1	3	false	0.3789452656821435	0.556060987685754	0.0	cell development
GO:0008219	16515	1921	3	1	12841	3	1	false	0.3850305726343325	0.5596470864037529	0.0	cell death
GO:1905508	16515	27	3	2	43	2	1	false	0.3887043189368773	0.5596470864037529	3.7709928928056474E-12	protein localization to microtubule organizing center
GO:1905515	16515	51	3	1	338	3	1	false	0.3887668340561523	0.5596470864037529	8.758402906297363E-62	non-motile cilium assembly
GO:0022008	16515	1450	3	1	3721	1	2	false	0.3896801934959465	0.5596470864037529	0.0	neurogenesis
GO:0120032	16515	154	3	1	1009	3	3	false	0.3918764141593817	0.5598234487991167	1.7384476017178339E-186	regulation of plasma membrane bounded cell projection assembly
GO:0030141	16515	775	3	1	3456	2	2	false	0.3982586964671544	0.5658631318305504	0.0	secretory granule
GO:0032501	16515	6028	3	2	13878	3	1	false	0.40209355318075224	0.5658631318305504	0.0	multicellular organismal process
GO:0005773	16515	3678	3	2	8452	3	2	false	0.4032787174215748	0.5658631318305504	0.0	vacuole
GO:0006996	16515	4814	3	3	6509	3	1	false	0.404487349789986	0.5658631318305504	0.0	organelle organization
GO:0000278	16515	993	3	2	1553	2	2	false	0.40869351637355605	0.5688002547467017	0.0	mitotic cell cycle
GO:0042127	16515	1354	3	1	8277	3	2	false	0.4148956375309298	0.5744708827351335	0.0	regulation of cell population proliferation
GO:0030054	16515	1821	3	1	10934	3	1	false	0.4210739562695423	0.5800508581264103	0.0	cell junction
GO:0070161	16515	776	3	1	1821	1	1	false	0.42613948379970557	0.5840490387102564	0.0	anchoring junction
GO:0005813	16515	560	3	3	738	3	2	false	0.43634737715992605	0.5947545948922953	2.5063700121632144E-176	centrosome
GO:0045095	16515	64	3	1	146	1	1	false	0.4383561643835806	0.5947545948922953	5.133418339084947E-43	keratin filament
GO:0070507	16515	182	3	1	1034	3	3	false	0.44090253517344286	0.5952184224841478	3.4720163717168425E-208	regulation of microtubule cytoskeleton organization
GO:0045595	16515	1604	3	1	8813	3	3	false	0.45270577477285956	0.6081122347695128	0.0	regulation of cell differentiation
GO:0099503	16515	920	3	1	2016	1	1	false	0.45634920634892834	0.6099717114564883	0.0	secretory vesicle
GO:0015833	16515	1929	3	3	2495	3	2	false	0.4619890629463529	0.6127143068285966	0.0	peptide transport
GO:0050767	16515	737	3	1	1592	1	4	false	0.4629396984927175	0.6127143068285966	0.0	regulation of neurogenesis
GO:0031982	16515	2029	3	1	7507	2	1	false	0.4675365608661711	0.6157798606530058	0.0	vesicle
GO:1903047	16515	993	3	2	1438	2	2	false	0.4767001257253481	0.6229390756512878	0.0	mitotic cell cycle process
GO:0007399	16515	1971	3	1	4127	1	1	false	0.4775866246659873	0.6229390756512878	0.0	nervous system development
GO:0072393	16515	12	3	1	24	1	1	false	0.49999999999999906	0.6472358225475681	3.698011505253386E-7	microtubule anchoring at microtubule organizing center
GO:0034613	16515	2012	3	3	2533	3	2	false	0.5010084700460805	0.6472358225475681	0.0	cellular protein localization
GO:0120025	16515	1906	3	3	2390	3	2	false	0.507033258137316	0.6518999033194064	0.0	plasma membrane bounded cell projection
GO:0007283	16515	448	3	1	858	1	2	false	0.5221445221447325	0.6681470188581885	4.429377058526753E-257	spermatogenesis
GO:0031344	16515	627	3	1	2838	3	2	false	0.5272856581640021	0.6715430552088706	0.0	regulation of cell projection organization
GO:0097708	16515	2016	3	1	9006	3	2	false	0.5324867042445691	0.6749831462255103	0.0	intracellular vesicle
GO:0005575	16515	11845	3	3	14589	3	1	false	0.5351899274240102	0.6752396280583306	0.0	cellular_component
GO:0051234	16515	4792	3	3	5875	3	1	false	0.542596114753176	0.6790674857405531	0.0	establishment of localization
GO:0050793	16515	2287	3	1	9945	3	2	false	0.5434455382277547	0.6790674857405531	0.0	regulation of developmental process
GO:0010824	16515	41	3	1	75	1	2	false	0.5466666666666615	0.6790674857405531	3.9809049180837296E-22	regulation of centrosome duplication
GO:0019953	16515	687	3	1	1253	1	2	false	0.5482841181164466	0.6790674857405531	0.0	sexual reproduction
GO:0048609	16515	698	3	1	1253	1	2	false	0.5570630486829465	0.686790060020071	0.0	multicellular organismal reproductive process
GO:0051674	16515	1451	3	1	5875	3	1	false	0.5730775609429545	0.7033224611572624	0.0	localization of cell
GO:0051493	16515	503	3	1	2019	3	2	false	0.5768695009142443	0.7047726934246423	0.0	regulation of cytoskeleton organization
GO:0097712	16515	338	3	3	405	3	2	false	0.5804227734601192	0.7059195893433882	2.3713088587117477E-78	vesicle targeting, trans-Golgi to periciliary membrane compartment
GO:0005911	16515	453	3	1	776	1	1	false	0.5837628865982845	0.7067981138185507	4.8883159172596333E-228	cell-cell junction
GO:0043229	16515	9004	3	3	10673	3	2	false	0.600377349441901	0.7236691265594343	0.0	intracellular organelle
GO:0048869	16515	3513	3	1	13027	3	2	false	0.6104894129143742	0.7310750649956004	0.0	cellular developmental process
GO:0043226	16515	9283	3	3	10934	3	1	false	0.6119369062555766	0.7310750649956004	0.0	organelle
GO:0051239	16515	2782	3	1	10089	3	2	false	0.6201398118023336	0.7376112298970487	0.0	regulation of multicellular organismal process
GO:0005515	16515	5904	3	1	9221	1	1	false	0.6402776271612878	0.7575686974117569	0.0	protein binding
GO:0044703	16515	843	3	1	1312	1	2	false	0.6425304878047864	0.7575686974117569	0.0	multi-organism reproductive process
GO:0005886	16515	5537	3	3	6400	3	2	false	0.6475180963728178	0.75906014185322	0.0	plasma membrane
GO:0048513	16515	3125	3	1	4812	1	2	false	0.6494181213633105	0.75906014185322	0.0	animal organ development
GO:0005622	16515	10525	3	3	11845	3	1	false	0.7015317340347604	0.8131565807266062	0.0	intracellular
GO:0031410	16515	2016	3	1	6076	3	2	false	0.7017240122566639	0.8131565807266062	0.0	cytoplasmic vesicle
GO:0005634	16515	3375	3	1	7335	2	1	false	0.7085663712699258	0.8156004143529719	0.0	nucleus
GO:0042886	16515	1950	3	3	2183	3	1	false	0.7126417395824258	0.8156004143529719	3.676E-321	amide transport
GO:0031090	16515	3159	3	1	9284	3	2	false	0.7128951769900052	0.8156004143529719	0.0	organelle membrane
GO:0008104	16515	2531	3	3	2808	3	1	false	0.732207735776642	0.8341607116442757	0.0	protein localization
GO:0048522	16515	4621	3	1	12886	3	3	false	0.7361739634427935	0.8351553366787993	0.0	positive regulation of cellular process
GO:0007276	16515	580	3	1	773	1	2	false	0.7503234152650463	0.8476456992533996	6.572703527412539E-188	gamete generation
GO:0042803	16515	603	3	1	799	1	2	false	0.7546933667082819	0.849030037546817	1.4553087568464765E-192	protein homodimerization activity
GO:0005488	16515	9221	3	1	11969	1	1	false	0.7704068844477681	0.8631114473066281	0.0	binding
GO:0140014	16515	993	3	2	1122	2	2	false	0.7831815558103771	0.8732689304075341	3.7397162116333345E-173	mitotic nuclear division
GO:0110165	16515	10934	3	3	11845	3	1	false	0.786543683336195	0.8732689304075341	0.0	cellular anatomical entity
GO:0009987	16515	12841	3	3	13878	3	1	false	0.7921516040267216	0.8732689304075341	0.0	cellular process
GO:0010970	16515	435	3	3	470	3	2	false	0.7924106961105402	0.8732689304075341	1.1339005228704009E-53	transport along microtubule
GO:0048232	16515	465	3	1	580	1	1	false	0.8017241379312364	0.8799411269976986	8.698010733899691E-125	male gamete generation
GO:0120035	16515	617	3	1	1447	3	2	false	0.81156642464566	0.8861087374498637	0.0	regulation of plasma membrane bounded cell projection organization
GO:0099081	16515	1229	3	1	1510	1	1	false	0.8139072847687637	0.8861087374498637	2.9472324095E-314	supramolecular polymer
GO:0034454	16515	10	3	1	12	1	1	false	0.8333333333333331	0.9036144578313251	0.015151515151515157	microtubule anchoring at centrosome
GO:0015031	16515	1899	3	3	2008	3	2	false	0.8457587392726389	0.9134194384144501	2.850273740397961E-183	protein transport
GO:0048731	16515	4127	3	1	4812	1	2	false	0.8576475477984249	0.9222798581736918	0.0	system development
GO:0008150	16515	13878	3	3	14589	3	1	false	0.8607945342954457	0.9222798581736918	0.0	biological_process
GO:0099513	16515	1041	3	1	2082	3	2	false	0.8751802018251209	0.9339867766513148	0.0	polymeric cytoskeletal fiber
GO:0043227	16515	7507	3	2	9283	3	1	false	0.9042291074219019	0.9535505975375714	0.0	membrane-bounded organelle
GO:0007275	16515	4343	3	1	6284	2	2	false	0.904627310640097	0.9535505975375714	0.0	multicellular organism development
GO:0016477	16515	1315	3	1	1451	1	1	false	0.9062715368704692	0.9535505975375714	2.5941692467191015E-195	cell migration
GO:0043231	16515	7335	3	2	9029	3	2	false	0.9076389021005773	0.9535505975375714	0.0	intracellular membrane-bounded organelle
GO:0072698	16515	43	3	2	45	2	1	false	0.9121212121212161	0.9545454545454588	0.0010101010101010136	protein localization to microtubule cytoskeleton
GO:0000280	16515	1122	3	2	1165	2	1	false	0.9275120569891433	0.9669044609539332	1.861771880780646E-79	nuclear division
GO:0006915	16515	1695	3	1	1819	1	1	false	0.9318306761956433	0.9676703175877834	6.637702222380925E-196	apoptotic process
GO:0006810	16515	4702	3	3	4792	3	1	false	0.9446963562444106	0.9696811971373662	1.9528703698435357E-193	transport
GO:0012501	16515	1819	3	1	1921	1	1	false	0.9469026548681181	0.9696811971373662	1.7730777300949983E-172	programmed cell death
GO:0030154	16515	3328	3	1	3513	1	1	false	0.9473384571602879	0.9696811971373662	6.4067112836E-314	cell differentiation
GO:0035735	16515	338	3	3	344	3	2	false	0.9484342084446661	0.9696811971373662	4.5396339318740405E-13	intraciliary transport involved in cilium assembly
GO:0048699	16515	1380	3	1	1450	1	1	false	0.9517241379311188	0.9696811971373662	3.2946673344839256E-121	generation of neurons
GO:0120036	16515	1437	3	3	1456	3	1	false	0.9613340703601524	0.9757902217941398	1.0870553178834464E-43	plasma membrane bounded cell projection organization
GO:0048870	16515	1451	3	1	2148	3	3	false	0.9659332437437191	0.9767864262576934	0.0	cell motility
GO:0048856	16515	4812	3	1	5265	2	1	false	0.9926120766611922	0.9951179820991242	0.0	anatomical structure development
GO:0003674	16515	11969	3	1	14589	3	1	false	0.9942134571920631	0.9951179820991242	0.0	molecular_function
GO:0099512	16515	1223	3	1	1229	1	1	false	0.995117982099124	0.9951179820991242	2.1150941658829377E-16	supramolecular fiber
GO:0000000	16515	14589	3	3	0	0	0	true	1.0	1.0	1.0	Gene Ontology
GO:0071539	16515	27	3	2	27	2	1	true	1.0	1.0	1.0	protein localization to centrosome
