## Supplementary File S3 for "PIGNON: A protein-protein interaction-guided functional enrichment analysis for quantitative proteomics": table-mcl2_cluster1053-Parent-Child-Union-Benjamini-Hochberg.txt

ID	Pop.total	Pop.term	Study.total	Study.term	Pop.family	Study.family	nparents	is.trivial	p	p.adjusted	p.min	name
GO:0031497	16515	117	3	3	2720	3	3	false	7.764511317379495E-5	0.003261094753299388	7.137265633691082E-209	chromatin assembly
GO:0008301	16515	177	3	3	1911	3	1	false	7.823912776749158E-4	0.016430216831173232	2.602554677446262E-255	DNA binding, bending
GO:0006325	16515	713	3	3	6509	3	2	false	0.0013094728598921892	0.01833262003849065	0.0	chromatin organization
GO:0034728	16515	141	3	3	848	3	2	false	0.0045155673371819905	0.04581269037237751	5.422682570250847E-165	nucleosome organization
GO:0071824	16515	302	3	3	1711	3	1	false	0.005453891710997322	0.04581269037237751	0.0	protein-DNA complex subunit organization
GO:0006333	16515	141	3	3	713	3	1	false	0.007601911763368407	0.05321338234357884	2.7778609116804827E-153	chromatin assembly or disassembly
GO:0071103	16515	256	3	3	1114	3	1	false	0.012026208249417728	0.06492274583452447	5.729062119245936E-260	DNA conformation change
GO:0051276	16515	1114	3	3	4814	3	1	false	0.012366237301814183	0.06492274583452447	0.0	chromosome organization
GO:0065004	16515	263	3	3	1030	3	2	false	0.01650637977441838	0.07618945211063742	2.5660262261842738E-253	protein-DNA complex assembly
GO:0043933	16515	1711	3	3	6509	3	1	false	0.018140345740627957	0.07618945211063742	0.0	protein-containing complex subunit organization
GO:0006334	16515	102	3	3	308	3	3	false	0.03560500303170403	0.13594637521196085	2.380704548457453E-84	nucleosome assembly
GO:1901363	16515	3236	3	3	9221	3	1	false	0.043194659561792706	0.1489435456021968	0.0	heterocyclic compound binding
GO:0097159	16515	3307	3	3	9221	3	1	false	0.0461015736387752	0.1489435456021968	0.0	organic cyclic compound binding
GO:0022607	16515	2668	3	3	6683	3	2	false	0.06358425422284934	0.19075276266854804	0.0	cellular component assembly
GO:0044085	16515	2890	3	3	6683	3	1	false	0.08082080453225977	0.22629825269032736	0.0	cellular component biogenesis
GO:0071840	16515	6683	3	3	13878	3	1	false	0.11164329395775294	0.29306364663910145	0.0	cellular component organization or biogenesis
GO:0065003	16515	1426	3	3	2900	3	2	false	0.11876809340873969	0.2934270543039451	0.0	protein-containing complex assembly
GO:0016043	16515	6509	3	3	12854	3	2	false	0.12981626285932926	0.30290461333843494	0.0	cellular component organization
GO:0005730	16515	890	3	1	5098	1	2	false	0.17457826598652001	0.3859098511280969	0.0	nucleolus
GO:0006323	16515	161	3	3	268	3	2	false	0.21518663336185428	0.451891930059894	1.0149877492403627E-77	DNA packaging
GO:0034622	16515	991	3	3	1426	3	1	false	0.33532100684836924	0.6706420136967385	0.0	cellular protein-containing complex assembly
GO:0031974	16515	3948	3	1	10934	1	1	false	0.36107554417561966	0.6805771365143329	0.0	membrane-enclosed lumen
GO:0006996	16515	4814	3	3	6509	3	1	false	0.404487349789986	0.6805771365143329	0.0	organelle organization
GO:0003676	16515	2455	3	3	3307	3	2	false	0.40899226549439804	0.6805771365143329	0.0	nucleic acid binding
GO:0043233	16515	3948	3	1	9283	1	2	false	0.42529354734620334	0.6805771365143329	0.0	organelle lumen
GO:0070013	16515	3948	3	1	9004	1	2	false	0.4384717903129156	0.6805771365143329	0.0	intracellular organelle lumen
GO:0005488	16515	9221	3	3	11969	3	1	false	0.4572229480303556	0.6805771365143329	0.0	binding
GO:0005634	16515	3375	3	1	7335	1	1	false	0.46012269938630634	0.6805771365143329	0.0	nucleus
GO:0003677	16515	1911	3	3	2455	3	1	false	0.4714942270648396	0.6805771365143329	0.0	DNA binding
GO:0043228	16515	4536	3	1	9283	1	1	false	0.48863513950224124	0.6805771365143329	0.0	non-membrane-bounded organelle
GO:0043232	16515	4526	3	1	9010	1	2	false	0.5023307436177219	0.6805771365143329	0.0	intracellular non-membrane-bounded organelle
GO:0003674	16515	11969	3	3	14589	3	1	false	0.5521759367843886	0.72473091702951	0.0	molecular_function
GO:0031981	16515	2789	3	1	4497	1	2	false	0.6201912386041649	0.789334303678028	0.0	nuclear lumen
GO:0009987	16515	12841	3	3	13878	3	1	false	0.7921516040267216	0.9270094984720185	0.0	cellular process
GO:0043227	16515	7507	3	1	9283	1	1	false	0.808682537973074	0.9270094984720185	0.0	membrane-bounded organelle
GO:0043231	16515	7335	3	1	9029	1	2	false	0.812382323626683	0.9270094984720185	0.0	intracellular membrane-bounded organelle
GO:0043229	16515	9004	3	1	10673	1	2	false	0.8436240981907518	0.9270094984720185	0.0	intracellular organelle
GO:0043226	16515	9283	3	1	10934	1	1	false	0.849003109566795	0.9270094984720185	0.0	organelle
GO:0008150	16515	13878	3	3	14589	3	1	false	0.8607945342954457	0.9270094984720185	0.0	biological_process
GO:0005622	16515	10525	3	1	11845	1	1	false	0.8885605740914505	0.932988602796023	0.0	intracellular
GO:0110165	16515	10934	3	1	11845	1	1	false	0.9230899113551975	0.9456042994370315	0.0	cellular anatomical entity
GO:0005575	16515	11845	3	1	14589	3	1	false	0.9933520138890299	0.9933520138890299	0.0	cellular_component
GO:0000000	16515	14589	3	3	0	0	0	true	1.0	1.0	1.0	Gene Ontology
