## Supplementary File S3 for "PIGNON: A protein-protein interaction-guided functional enrichment analysis for quantitative proteomics": table-mcl2_cluster1054-Parent-Child-Union-Benjamini-Hochberg.txt

ID	Pop.total	Pop.term	Study.total	Study.term	Pop.family	Study.family	nparents	is.trivial	p	p.adjusted	p.min	name
GO:0035869	16515	88	3	2	10934	2	2	false	6.404474592935016E-5	0.015242649531185338	1.0190585374674722E-221	ciliary transition zone
GO:0006903	16515	418	3	2	12903	2	3	false	0.0010470432031123396	0.12459814117036841	0.0	vesicle targeting
GO:0044782	16515	353	3	2	5329	2	2	false	0.004376303494332668	0.17388884666323234	0.0	cilium organization
GO:0005929	16515	647	3	2	9587	2	3	false	0.004547960107788529	0.17388884666323234	0.0	cilium
GO:0005815	16515	738	3	2	10934	2	2	false	0.004549937510376804	0.17388884666323234	0.0	microtubule organizing center
GO:0007017	16515	896	3	2	12841	2	1	false	0.004863704435801931	0.17388884666323234	0.0	microtubule-based process
GO:0045494	16515	35	3	1	6028	1	2	false	0.005806237558076546	0.17388884666323234	5.637916305629499E-93	photoreceptor cell maintenance
GO:0097546	16515	32	3	1	10934	2	4	false	0.0058450032491842805	0.17388884666323234	1.581107527041204E-94	ciliary base
GO:0097542	16515	45	3	1	10934	2	2	false	0.008214642117967805	0.18955791970415029	2.355752299430243E-126	ciliary tip
GO:0099111	16515	440	3	2	4764	2	2	false	0.00851265166187587	0.18955791970415029	0.0	microtubule-based transport
GO:0001917	16515	48	3	1	10934	2	1	false	0.008761080322460727	0.18955791970415029	1.8940097824288948E-133	photoreceptor inner segment
GO:0001750	16515	72	3	1	10934	2	2	false	0.01312716524323035	0.25048539500362593	1.2492468978785998E-187	photoreceptor outer segment
GO:0005623	16515	1465	3	2	11845	2	1	false	0.015287808629238413	0.25048539500362593	0.0	cell
GO:0035082	16515	338	3	2	2681	2	3	false	0.015853128983908765	0.25048539500362593	0.0	axoneme assembly
GO:1905349	16515	338	3	2	2668	2	2	false	0.01600802523375067	0.25048539500362593	0.0	ciliary transition zone assembly
GO:0097539	16515	42	3	1	4639	2	2	false	0.018027316075705405	0.25048539500362593	1.7326116001266571E-103	ciliary transition fiber
GO:0030990	16515	647	3	2	4639	2	1	false	0.01942592384466655	0.25048539500362593	0.0	intraciliary transport particle
GO:0070925	16515	771	3	2	5515	2	2	false	0.019522382817781306	0.25048539500362593	0.0	organelle assembly
GO:0051656	16515	691	3	2	4820	2	2	false	0.02052689087708688	0.25048539500362593	0.0	establishment of organelle localization
GO:0051649	16515	801	3	2	5310	2	3	false	0.022730828046954473	0.25048539500362593	0.0	establishment of localization in cell
GO:0001650	16515	126	3	1	10934	2	2	false	0.022915621666339855	0.25048539500362593	6.353008162758529E-298	fibrillar center
GO:0035720	16515	4	3	1	344	2	1	false	0.023154112143192313	0.25048539500362593	1.7441273566259591E-9	intraciliary anterograde transport
GO:0006928	16515	2076	3	2	12841	2	1	false	0.026126520847572252	0.27035269398792156	0.0	movement of cell or subcellular component
GO:0046907	16515	1873	3	2	11294	2	3	false	0.02749074505329093	0.2726165551118017	0.0	intracellular transport
GO:0005930	16515	160	3	1	10934	2	4	false	0.029053694877501215	0.2754185066637692	0.0	axoneme
GO:0042995	16515	1906	3	2	10934	2	1	false	0.030373823058682026	0.2754185066637692	0.0	cell projection
GO:0030031	16515	584	3	2	3268	2	2	false	0.03188968427634971	0.2754185066637692	0.0	cell projection assembly
GO:0030496	16515	179	3	1	10934	2	1	false	0.03247537075484939	0.2754185066637692	0.0	midbody
GO:0099118	16515	358	3	2	1952	2	2	false	0.033559397870795406	0.2754185066637692	0.0	microtubule-based protein transport
GO:0099568	16515	282	3	1	6076	1	1	false	0.046412113232231135	0.3607077718875137	0.0	cytoplasmic region
GO:0031503	16515	549	3	2	2531	2	1	false	0.046982945077785394	0.3607077718875137	0.0	protein-containing complex localization
GO:0030030	16515	1456	3	2	6509	2	1	false	0.05001065613521474	0.36645662780126254	0.0	cell projection organization
GO:1902856	16515	3	3	1	59	1	3	false	0.05084745762711831	0.36645662780126254	3.0760712418099554E-5	negative regulation of non-motile cilium assembly
GO:0007018	16515	540	3	2	2358	2	2	false	0.05236958612804558	0.36645662780126254	0.0	microtubule-based movement
GO:0120033	16515	19	3	1	696	2	3	false	0.053890680559009196	0.36645662780126254	1.5246806272811867E-37	negative regulation of plasma membrane bounded cell projection assembly
GO:1902116	16515	30	3	1	1056	2	3	false	0.05603726841881887	0.3690722046203172	7.8402840003556084E-59	negative regulation of organelle assembly
GO:0035721	16515	10	3	1	344	2	1	false	0.05737677130651991	0.3690722046203172	1.784516978732029E-19	intraciliary retrograde transport
GO:1902018	16515	11	3	1	364	2	4	false	0.05960705960706027	0.37332842596000904	3.1282548874122337E-21	negative regulation of cilium assembly
GO:0030705	16515	465	3	2	1873	2	1	false	0.06153572357515658	0.3755256977150581	0.0	cytoskeleton-dependent intracellular transport
GO:0098840	16515	358	3	2	1417	2	3	false	0.06369687690639586	0.37899641759305536	0.0	protein transport along microtubule
GO:0048871	16515	444	3	1	6507	1	2	false	0.06823420931329045	0.39609126381861287	0.0	multicellular organismal homeostasis
GO:0051640	16515	807	3	2	2730	2	1	false	0.08730565879673775	0.48475231986003897	0.0	organelle localization
GO:0007010	16515	1441	3	2	4814	2	1	false	0.08955802864257861	0.48475231986003897	0.0	cytoskeleton organization
GO:0061512	16515	353	3	2	1178	2	1	false	0.0896180759405114	0.48475231986003897	1.681023134525E-311	protein localization to cilium
GO:0097733	16515	98	3	1	1051	1	2	false	0.09324452901999614	0.49315995348353514	7.674605890346248E-141	photoreceptor cell cilium
GO:0048193	16515	665	3	2	2128	2	1	false	0.09755524212500394	0.4953306317093659	0.0	Golgi vesicle transport
GO:0004672	16515	1176	3	2	3759	2	4	false	0.09781739365689159	0.4953306317093659	0.0	protein kinase activity
GO:0060271	16515	338	3	2	1013	2	8	false	0.11111089434201481	0.5452091767879256	2.7992624423356037E-279	cilium assembly
GO:0032504	16515	704	3	1	6150	1	2	false	0.11447154471559436	0.5452091767879256	0.0	multicellular organism reproduction
GO:0006793	16515	3009	3	2	8863	2	1	false	0.11523582746234717	0.5452091767879256	0.0	phosphorus metabolic process
GO:0000287	16515	202	3	1	1729	1	1	false	0.1168305378831269	0.5452091767879256	6.034098798833077E-270	magnesium ion binding
GO:0051704	16515	905	3	1	13878	2	1	false	0.12617415293451653	0.5677727174148856	0.0	multi-organism process
GO:1902855	16515	11	3	1	87	1	2	false	0.12643678160919722	0.5677727174148856	3.570758121218499E-14	regulation of non-motile cilium assembly
GO:0010639	16515	353	3	1	4930	2	3	false	0.138091446203171	0.5970841810218666	0.0	negative regulation of organelle organization
GO:0098590	16515	2390	3	2	6329	2	2	false	0.14256485757068196	0.5970841810218666	0.0	plasma membrane region
GO:0051129	16515	622	3	1	8126	2	3	false	0.1472385012964163	0.5970841810218666	0.0	negative regulation of cellular component organization
GO:0045184	16515	1978	3	2	5129	2	2	false	0.14867989338309098	0.5970841810218666	0.0	establishment of protein localization
GO:0005819	16515	351	3	1	4526	2	2	false	0.1491053532320969	0.5970841810218666	0.0	spindle
GO:0032991	16515	4639	3	2	11845	2	1	false	0.15336337349872545	0.5970841810218666	0.0	protein-containing complex
GO:0003006	16515	848	3	1	5486	1	2	false	0.15457528253737063	0.5970841810218666	0.0	developmental process involved in reproduction
GO:0120031	16515	570	3	2	1446	2	2	false	0.15522118049068093	0.5970841810218666	0.0	plasma membrane bounded cell projection assembly
GO:0022607	16515	2668	3	2	6683	2	2	false	0.1593422364830566	0.5970841810218666	0.0	cellular component assembly
GO:0042073	16515	344	3	2	856	2	4	false	0.16121768595948266	0.5970841810218666	1.204155483386331E-249	intraciliary transport
GO:0044087	16515	839	3	1	9710	2	2	false	0.16535370846600256	0.5970841810218666	0.0	regulation of cellular component biogenesis
GO:0031345	16515	157	3	1	1798	2	3	false	0.16705818559308494	0.5970841810218666	1.3031687171824176E-230	negative regulation of cell projection organization
GO:1902115	16515	175	3	1	1973	2	3	false	0.16956858769869615	0.5970841810218666	7.218153431435595E-256	regulation of organelle assembly
GO:0000003	16515	1253	3	1	13878	2	1	false	0.17242778495392852	0.5970841810218666	0.0	reproduction
GO:0022414	16515	1253	3	1	13878	2	2	false	0.17242778495392852	0.5970841810218666	0.0	reproductive process
GO:1902017	16515	50	3	1	552	2	3	false	0.173104237355079	0.5970841810218666	2.3992909610520387E-72	regulation of cilium assembly
GO:0051179	16515	5875	3	2	13878	2	1	false	0.1791922991130472	0.6092538169843605	0.0	localization
GO:0044085	16515	2890	3	2	6683	2	1	false	0.18696807308865288	0.6109623263374876	0.0	cellular component biogenesis
GO:0060491	16515	157	3	1	1570	2	3	false	0.19005736137697124	0.6109623263374876	6.59264865187081E-221	regulation of cell projection assembly
GO:0005856	16515	1977	3	2	4526	2	1	false	0.19074821229340938	0.6109623263374876	0.0	cytoskeleton
GO:0016740	16515	2841	3	2	6357	2	1	false	0.19968869270163794	0.6109623263374876	0.0	transferase activity
GO:0045935	16515	1094	3	1	5450	1	4	false	0.2007339449542124	0.6109623263374876	0.0	positive regulation of nucleobase-containing compound metabolic process
GO:0016192	16515	2128	3	2	4702	2	1	false	0.2047699562729667	0.6109623263374876	0.0	vesicle-mediated transport
GO:0000226	16515	727	3	2	1603	2	2	false	0.20552989362196394	0.6109623263374876	0.0	microtubule cytoskeleton organization
GO:0051254	16515	913	3	1	4433	1	4	false	0.20595533498718693	0.6109623263374876	0.0	positive regulation of RNA metabolic process
GO:0006468	16515	1849	3	2	4070	2	2	false	0.20632733987316032	0.6109623263374876	0.0	protein phosphorylation
GO:0036064	16515	125	3	1	1130	2	2	false	0.20908941266860717	0.6109623263374876	5.42481356598006E-170	ciliary basal body
GO:0031328	16515	1186	3	1	5530	1	4	false	0.21446654611146163	0.6109623263374876	0.0	positive regulation of cellular biosynthetic process
GO:0009891	16515	1233	3	1	5739	1	3	false	0.21484579195059936	0.6109623263374876	0.0	positive regulation of biosynthetic process
GO:0071705	16515	2183	3	2	4702	2	1	false	0.21549421007885589	0.6109623263374876	0.0	nitrogen compound transport
GO:0051641	16515	2730	3	2	5875	2	1	false	0.21588594527755847	0.6109623263374876	0.0	cellular localization
GO:0006886	16515	1362	3	2	2870	2	3	false	0.22512451375523562	0.6109623263374876	0.0	intracellular protein transport
GO:0033036	16515	2808	3	2	5875	2	1	false	0.22840084324133064	0.6109623263374876	0.0	macromolecule localization
GO:0140096	16515	3053	3	2	6357	2	1	false	0.23060845895344076	0.6109623263374876	0.0	catalytic activity, acting on a protein
GO:0071840	16515	6683	3	2	13878	2	1	false	0.23187581903376142	0.6109623263374876	0.0	cellular component organization or biogenesis
GO:0060249	16515	397	3	1	1707	1	1	false	0.23257176332763665	0.6109623263374876	0.0	anatomical structure homeostasis
GO:0046777	16515	230	3	1	1849	2	1	false	0.23336880354179104	0.6109623263374876	8.973681207913746E-301	protein autophosphorylation
GO:0032838	16515	243	3	1	1927	2	2	false	0.23636081459245245	0.6109623263374876	2.871508E-316	plasma membrane bounded cell projection cytoplasm
GO:0010557	16515	1109	3	1	4648	1	4	false	0.23859724612644276	0.6109623263374876	0.0	positive regulation of macromolecule biosynthetic process
GO:0043228	16515	4536	3	2	9283	2	1	false	0.23873737961927036	0.6109623263374876	0.0	non-membrane-bounded organelle
GO:0140110	16515	1582	3	1	11969	2	1	false	0.24688898024482392	0.6181787452954417	0.0	transcription regulator activity
GO:0001578	16515	363	3	2	727	2	1	false	0.2489683631361136	0.6181787452954417	4.791460585513317E-218	microtubule bundle formation
GO:0005814	16515	610	3	1	4526	2	2	false	0.2514146624898983	0.6181787452954417	0.0	centriole
GO:0043232	16515	4526	3	2	9010	2	2	false	0.2523084265592556	0.6181787452954417	0.0	intracellular non-membrane-bounded organelle
GO:0016043	16515	6509	3	2	12854	2	2	false	0.256400585566798	0.6181787452954417	0.0	cellular component organization
GO:0099080	16515	1510	3	1	10934	2	1	false	0.25714157892541484	0.6181787452954417	0.0	supramolecular complex
GO:0071944	16515	5612	3	2	10934	2	1	false	0.26341440040921293	0.6269262729739268	0.0	cell periphery
GO:0003712	16515	574	3	1	2130	1	2	false	0.2694835680752466	0.6289056893523023	0.0	transcription coregulator activity
GO:0043412	16515	3949	3	2	7606	2	1	false	0.2695310097224153	0.6289056893523023	0.0	macromolecule modification
GO:1905515	16515	51	3	1	338	2	1	false	0.27938826751879925	0.6333634085683366	8.758402906297363E-62	non-motile cilium assembly
GO:0071702	16515	2495	3	2	4702	2	1	false	0.2815101920903667	0.6333634085683366	0.0	organic substance transport
GO:0003824	16515	6357	3	2	11969	2	1	false	0.28206984018158265	0.6333634085683366	0.0	catalytic activity
GO:0120032	16515	154	3	1	1009	2	3	false	0.2820862239842172	0.6333634085683366	1.7384476017178339E-186	regulation of plasma membrane bounded cell projection assembly
GO:1902680	16515	819	3	1	2724	1	5	false	0.30066079295172277	0.6687595207711217	0.0	positive regulation of RNA biosynthetic process
GO:0003713	16515	323	3	1	1051	1	2	false	0.3073263558515911	0.6772562286359138	9.412113580110557E-281	transcription coactivator activity
GO:0051650	16515	503	3	2	897	2	3	false	0.31417472925639695	0.6838659503283582	2.696098455078724E-266	establishment of vesicle localization
GO:0005730	16515	890	3	1	5098	2	2	false	0.31870723268559487	0.6838659503283582	0.0	nucleolus
GO:0043167	16515	2941	3	1	9221	1	1	false	0.31894588439683935	0.6838659503283582	0.0	ion binding
GO:0001894	16515	206	3	1	631	1	2	false	0.3264659270998107	0.6887421268942322	2.3649600015097304E-172	tissue homeostasis
GO:0072686	16515	115	3	1	351	1	1	false	0.32763532763535896	0.6887421268942322	8.477986266582427E-96	mitotic spindle
GO:0016772	16515	1632	3	2	2841	2	1	false	0.3299016910333717	0.6887421268942322	0.0	transferase activity, transferring phosphorus-containing groups
GO:0016020	16515	6329	3	2	10934	2	1	false	0.3350295766107691	0.693365558550983	0.0	membrane
GO:0001895	16515	70	3	1	206	1	1	false	0.3398058252427309	0.6938374945883843	7.826889116496875E-57	retina homeostasis
GO:0033365	16515	1178	3	2	2012	2	1	false	0.34267443573262035	0.6938374945883843	0.0	protein localization to organelle
GO:0019538	16515	5250	3	2	8935	2	3	false	0.34521954132159616	0.6938374945883843	0.0	protein metabolic process
GO:1903508	16515	819	3	1	2359	1	3	false	0.34718100890243003	0.6938374945883843	0.0	positive regulation of nucleic acid-templated transcription
GO:0016301	16515	1426	3	2	2396	2	2	false	0.35411315309825675	0.6938374945883843	0.0	kinase activity
GO:0097730	16515	128	3	1	647	2	1	false	0.3567788459239503	0.6938374945883843	4.413551942134972E-139	non-motile cilium
GO:0070727	16515	2015	3	2	3370	2	2	false	0.35744037316996113	0.6938374945883843	0.0	cellular macromolecule localization
GO:0048199	16515	405	3	2	676	2	2	false	0.3585798816570221	0.6938374945883843	6.523698570797862E-197	vesicle targeting, to, from or within Golgi
GO:0015630	16515	1194	3	2	1977	2	1	false	0.3646289618051715	0.6998523621744421	0.0	microtubule cytoskeleton
GO:0065008	16515	3583	3	1	9584	1	1	false	0.373852253754843	0.711814691149221	0.0	regulation of biological quality
GO:0033043	16515	1180	3	1	5370	2	2	false	0.3912251621735219	0.7313012512778166	0.0	regulation of organelle organization
GO:0031344	16515	627	3	1	2838	2	2	false	0.393110967201925	0.7313012512778166	0.0	regulation of cell projection organization
GO:0051128	16515	2242	3	1	10141	2	2	false	0.39330487463680897	0.7313012512778166	0.0	regulation of cellular component organization
GO:0097014	16515	161	3	1	719	2	2	false	0.3979451497555261	0.734193377068335	2.4014397918002467E-165	ciliary plasm
GO:0031514	16515	147	3	1	647	2	1	false	0.40305578019073446	0.7379021206568831	7.122375894202573E-150	motile cilium
GO:0051648	16515	518	3	2	807	2	1	false	0.4117292548759011	0.7480271958814081	8.105257218839552E-228	vesicle localization
GO:0019219	16515	2640	3	1	6350	1	4	false	0.4157480314960086	0.7496062992125003	0.0	regulation of nucleobase-containing compound metabolic process
GO:0009889	16515	2875	3	1	6647	1	2	false	0.4325259515560682	0.7705867639245144	0.0	regulation of biosynthetic process
GO:0032391	16515	37	3	1	149	2	2	false	0.4362416107382331	0.7705867639245144	7.13498998147992E-36	photoreceptor connecting cilium
GO:0031326	16515	2783	3	1	6367	1	3	false	0.4370975341588632	0.7705867639245144	0.0	regulation of cellular biosynthetic process
GO:0044267	16515	4687	3	2	7022	2	2	false	0.4454894664174202	0.7796065662304853	0.0	cellular protein metabolic process
GO:0051252	16515	2375	3	1	5290	1	3	false	0.44896030245695573	0.7799456349252224	0.0	regulation of RNA metabolic process
GO:0008152	16515	9406	3	2	13878	2	1	false	0.4593474426524375	0.781654072821822	0.0	metabolic process
GO:0005634	16515	3375	3	1	7335	1	1	false	0.46012269938630634	0.781654072821822	0.0	nucleus
GO:0044237	16515	8863	3	2	13059	2	2	false	0.4606020948724073	0.781654072821822	0.0	cellular metabolic process
GO:0031325	16515	2641	3	1	9799	2	4	false	0.46641511527881546	0.781654072821822	0.0	positive regulation of cellular metabolic process
GO:0009893	16515	2828	3	1	10458	2	3	false	0.4677245848649835	0.781654072821822	0.0	positive regulation of metabolic process
GO:1901564	16515	6170	3	2	9003	2	2	false	0.4696492958551283	0.781654072821822	0.0	organonitrogen compound metabolic process
GO:0042592	16515	1707	3	1	3583	1	1	false	0.4764164108288804	0.7860338186777203	0.0	homeostatic process
GO:0004674	16515	817	3	2	1176	2	1	false	0.482466348241153	0.7860338186777203	2.3066182299E-313	protein serine/threonine kinase activity
GO:0036211	16515	3764	3	2	5415	2	2	false	0.483133465065599	0.7860338186777203	0.0	protein modification process
GO:0010556	16515	2677	3	1	5514	1	3	false	0.48549147624212136	0.7860338186777203	0.0	regulation of macromolecule biosynthetic process
GO:0051173	16515	2492	3	1	8444	2	3	false	0.5031699462235064	0.8091516702783413	0.0	positive regulation of nitrogen compound metabolic process
GO:0032774	16515	2371	3	1	4657	1	3	false	0.5091260468124964	0.8132348935662694	0.0	RNA biosynthetic process
GO:0044260	16515	6589	3	2	9167	2	2	false	0.516613812783276	0.819693916282798	0.0	cellular macromolecule metabolic process
GO:0007283	16515	448	3	1	858	1	2	false	0.5221445221447325	0.8213817085059473	4.429377058526753E-257	spermatogenesis
GO:0005874	16515	523	3	1	1665	2	2	false	0.5296900265652333	0.8213817085059473	0.0	microtubule
GO:0018130	16515	3081	3	1	5741	1	2	false	0.5366660860487552	0.8213817085059473	0.0	heterocycle biosynthetic process
GO:0019438	16515	3096	3	1	5759	1	2	false	0.5375933321753205	0.8213817085059473	0.0	aromatic compound biosynthetic process
GO:0048523	16515	4164	3	1	12864	2	3	false	0.5426272538044857	0.8213817085059473	0.0	negative regulation of cellular process
GO:0006996	16515	4814	3	2	6509	2	1	false	0.5469657491843531	0.8213817085059473	0.0	organelle organization
GO:0019953	16515	687	3	1	1253	1	2	false	0.5482841181164466	0.8213817085059473	0.0	sexual reproduction
GO:1901362	16515	3230	3	1	5889	1	2	false	0.5484802173548106	0.8213817085059473	0.0	organic cyclic compound biosynthetic process
GO:0016310	16515	2217	3	2	2991	2	1	false	0.5493483795857319	0.8213817085059473	0.0	phosphorylation
GO:0010604	16515	2560	3	1	7739	2	3	false	0.5521893838695444	0.8213817085059473	0.0	positive regulation of macromolecule metabolic process
GO:0048609	16515	698	3	1	1253	1	2	false	0.5570630486829465	0.8234845067487035	0.0	multicellular organismal reproductive process
GO:0048519	16515	4686	3	1	13878	2	2	false	0.5613174994517115	0.8246516349969588	0.0	negative regulation of biological process
GO:0048522	16515	4621	3	1	12886	2	3	false	0.5886318945909153	0.8588268326749089	0.0	positive regulation of cellular process
GO:0031974	16515	3948	3	1	10934	2	1	false	0.5917966410028784	0.8588268326749089	0.0	membrane-enclosed lumen
GO:0015833	16515	1929	3	2	2495	2	2	false	0.597684864514521	0.8621151379057939	0.0	peptide transport
GO:0016773	16515	1274	3	2	1632	2	1	false	0.6092895312626407	0.8671346724414514	0.0	phosphotransferase activity, alcohol group as acceptor
GO:0034654	16515	3033	3	1	4963	1	5	false	0.6111223050563478	0.8671346724414514	0.0	nucleobase-containing compound biosynthetic process
GO:0032502	16515	5265	3	1	13878	2	1	false	0.6148445949070811	0.8671346724414514	0.0	developmental process
GO:0048518	16515	5275	3	1	13878	2	2	false	0.6157384858932995	0.8671346724414514	0.0	positive regulation of biological process
GO:0031981	16515	2789	3	1	4497	1	2	false	0.6201912386041649	0.868267734045831	0.0	nuclear lumen
GO:0043169	16515	1836	3	1	2941	1	1	false	0.6242774566465132	0.8688773958004102	0.0	cation binding
GO:0034613	16515	2012	3	2	2533	2	2	false	0.6308718595430206	0.8698242962885822	0.0	cellular protein localization
GO:0044271	16515	3707	3	1	5830	1	2	false	0.6358490566033003	0.8698242962885822	0.0	cellular nitrogen compound biosynthetic process
GO:0120025	16515	1906	3	2	2390	2	2	false	0.6359219645135012	0.8698242962885822	0.0	plasma membrane bounded cell projection
GO:0044703	16515	843	3	1	1312	1	2	false	0.6425304878047864	0.8701909241230685	0.0	multi-organism reproductive process
GO:0006464	16515	3764	3	2	4687	2	2	false	0.644891414680917	0.8701909241230685	0.0	cellular protein modification process
GO:0005575	16515	11845	3	2	14589	2	1	false	0.6591923897048987	0.8701909241230685	0.0	cellular_component
GO:0051234	16515	4792	3	2	5875	2	1	false	0.6652749440408866	0.8701909241230685	0.0	establishment of localization
GO:0031323	16515	4758	3	1	11275	2	3	false	0.6659325087964487	0.8701909241230685	0.0	regulation of cellular metabolic process
GO:2001141	16515	2128	3	1	3182	1	4	false	0.6687617850414639	0.8701909241230685	0.0	regulation of RNA biosynthetic process
GO:0043233	16515	3948	3	1	9283	2	2	false	0.6697388258474452	0.8701909241230685	0.0	organelle lumen
GO:0120035	16515	617	3	1	1447	2	2	false	0.6711515502570056	0.8701909241230685	0.0	regulation of plasma membrane bounded cell projection organization
GO:0003674	16515	11969	3	2	14589	2	1	false	0.6730667995212539	0.8701909241230685	0.0	molecular_function
GO:0019222	16515	5105	3	1	11880	2	2	false	0.6747942851431983	0.8701909241230685	0.0	regulation of metabolic process
GO:0009059	16515	3643	3	1	8388	2	2	false	0.6800251587222857	0.8701909241230685	0.0	macromolecule biosynthetic process
GO:0032501	16515	6028	3	1	13878	2	1	false	0.6800651759953393	0.8701909241230685	0.0	multicellular organismal process
GO:0070013	16515	3948	3	1	9004	2	2	false	0.6847134177537803	0.8714534407775385	0.0	intracellular organelle lumen
GO:0097712	16515	338	3	2	405	2	2	false	0.6961618384061117	0.8813112635141201	2.3713088587117477E-78	vesicle targeting, trans-Golgi to periciliary membrane compartment
GO:0043229	16515	9004	3	2	10673	2	2	false	0.711689257491939	0.8956221889788781	0.0	intracellular organelle
GO:0043170	16515	7606	3	2	8995	2	1	false	0.7149925038066675	0.8956221889788781	0.0	macromolecule metabolic process
GO:0043226	16515	9283	3	2	10934	2	1	false	0.7207945543817764	0.8979721148521088	0.0	organelle
GO:0090304	16515	3833	3	1	8019	2	2	false	0.727536443673468	0.8979721148521088	0.0	nucleic acid metabolic process
GO:0006139	16515	4384	3	1	8848	2	5	false	0.7454870225968521	0.8979721148521088	0.0	nucleobase-containing compound metabolic process
GO:0005886	16515	5537	3	2	6400	2	2	false	0.7484771057987615	0.8979721148521088	0.0	plasma membrane
GO:0099513	16515	1041	3	1	2082	2	2	false	0.7501201345505623	0.8979721148521088	0.0	polymeric cytoskeletal fiber
GO:0007276	16515	580	3	1	773	1	2	false	0.7503234152650463	0.8979721148521088	6.572703527412539E-188	gamete generation
GO:0009058	16515	4757	3	1	9406	2	1	false	0.7557346352079608	0.8979721148521088	0.0	biosynthetic process
GO:0046483	16515	4528	3	1	8863	2	1	false	0.7607976104526049	0.8979721148521088	0.0	heterocycle metabolic process
GO:0051171	16515	4412	3	1	8635	2	2	false	0.7608530071714643	0.8979721148521088	0.0	regulation of nitrogen compound metabolic process
GO:0080090	16515	4581	3	1	8908	2	2	false	0.7640816350638184	0.8979721148521088	0.0	regulation of primary metabolic process
GO:0006725	16515	4570	3	1	8863	2	1	false	0.7654107500091167	0.8979721148521088	0.0	cellular aromatic compound metabolic process
GO:0044249	16515	4600	3	1	8896	2	2	false	0.7668224610890515	0.8979721148521088	0.0	cellular biosynthetic process
GO:1901576	16515	4681	3	1	9027	2	2	false	0.7682387998548343	0.8979721148521088	0.0	organic substance biosynthetic process
GO:0005737	16515	6076	3	1	11683	2	2	false	0.7696903841589504	0.8979721148521088	0.0	cytoplasm
GO:1901360	16515	4777	3	1	8995	2	1	false	0.7801349871535947	0.9000487963567655	0.0	organic cyclic compound metabolic process
GO:0006807	16515	8339	3	2	9406	2	1	false	0.7859810771650153	0.9000487963567655	0.0	nitrogen compound metabolic process
GO:0005622	16515	10525	3	2	11845	2	1	false	0.7895315334192725	0.9000487963567655	0.0	intracellular
GO:0097731	16515	102	3	1	128	1	1	false	0.7968749999999915	0.9000487963567655	1.0055047661638002E-27	9+0 non-motile cilium
GO:0043005	16515	1047	3	1	1906	2	1	false	0.797015640620915	0.9000487963567655	0.0	neuron projection
GO:0042886	16515	1950	3	2	2183	2	1	false	0.7978807156211561	0.9000487963567655	3.676E-321	amide transport
GO:0034641	16515	5039	3	1	9147	2	2	false	0.798328159552171	0.9000487963567655	0.0	cellular nitrogen compound metabolic process
GO:0048232	16515	465	3	1	580	1	1	false	0.8017241379312364	0.9000487963567655	8.698010733899691E-125	male gamete generation
GO:0008104	16515	2531	3	2	2808	2	1	false	0.8124060524294807	0.9051866064250738	0.0	protein localization
GO:0099081	16515	1229	3	1	1510	1	1	false	0.8139072847687637	0.9051866064250738	2.9472324095E-314	supramolecular polymer
GO:0060255	16515	4602	3	1	7947	2	2	false	0.8228624567333991	0.9108896032676697	0.0	regulation of macromolecule metabolic process
GO:0110165	16515	10934	3	2	11845	2	1	false	0.8520889902826382	0.9308208618928862	0.0	cellular anatomical entity
GO:0009987	16515	12841	3	2	13878	2	1	false	0.8561333170471993	0.9308208618928862	0.0	cellular process
GO:0010970	16515	435	3	2	470	2	2	false	0.8564623690064304	0.9308208618928862	1.1339005228704009E-53	transport along microtubule
GO:0044238	16515	8708	3	2	9406	2	1	false	0.8570836107254336	0.9308208618928862	0.0	primary metabolic process
GO:0016070	16515	3298	3	1	3833	1	1	false	0.8604226454472057	0.9308208618928862	0.0	RNA metabolic process
GO:0050794	16515	8239	3	1	12995	2	2	false	0.8660714333304281	0.9326923128173842	0.0	regulation of cellular process
GO:0050789	16515	8917	3	1	13878	2	2	false	0.8722301361263364	0.9350935693606669	0.0	regulation of biological process
GO:0015031	16515	1899	3	2	2008	2	2	false	0.8943553141698485	0.9529491135961098	2.850273740397961E-183	protein transport
GO:1903506	16515	2128	3	1	2359	1	2	false	0.9020771513364592	0.9529491135961098	0.0	regulation of nucleic acid-templated transcription
GO:0065007	16515	9584	3	1	13878	2	1	false	0.9042804921127321	0.9529491135961098	0.0	biological regulation
GO:0008150	16515	13878	3	2	14589	2	1	false	0.904901259129079	0.9529491135961098	0.0	biological_process
GO:0071704	16515	8995	3	2	9406	2	1	false	0.9145138279251911	0.9588294759744295	0.0	organic substance metabolic process
GO:0046872	16515	1729	3	1	1836	1	1	false	0.9417211328980686	0.9790993136060594	1.6689959932889248E-176	metal ion binding
GO:0005813	16515	560	3	1	738	2	2	false	0.9420745496461664	0.9790993136060594	2.5063700121632144E-176	centrosome
GO:0005488	16515	9221	3	1	11969	2	1	false	0.9473017807095734	0.980251407864689	0.0	binding
GO:0006810	16515	4702	3	2	4792	2	1	false	0.9627862864732899	0.9818725939987969	1.9528703698435357E-193	transport
GO:0043227	16515	7507	3	1	9283	2	1	false	0.9634142970128743	0.9818725939987969	0.0	membrane-bounded organelle
GO:0043231	16515	7335	3	1	9029	2	2	false	0.9648164902476057	0.9818725939987969	0.0	intracellular membrane-bounded organelle
GO:0035735	16515	338	3	2	344	2	2	false	0.9653705335954557	0.9818725939987969	4.5396339318740405E-13	intraciliary transport involved in cilium assembly
GO:0120036	16515	1437	3	2	1456	2	1	false	0.9740625354040751	0.986497376281574	1.0870553178834464E-43	plasma membrane bounded cell projection organization
GO:0006796	16515	2991	3	2	3009	2	1	false	0.9880697004732796	0.995117982099124	1.6476590431454356E-47	phosphate-containing compound metabolic process
GO:0097659	16515	2359	3	1	2371	1	1	false	0.9949388443690911	0.995117982099124	1.5605119001577283E-32	nucleic acid-templated transcription
GO:0099512	16515	1223	3	1	1229	1	1	false	0.995117982099124	0.995117982099124	2.1150941658829377E-16	supramolecular fiber
GO:0000000	16515	14589	3	2	0	0	0	true	1.0	1.0	1.0	Gene Ontology
