## Supplementary File S3 for "PIGNON: A protein-protein interaction-guided functional enrichment analysis for quantitative proteomics": table-mcl2_cluster1055-Parent-Child-Union-Benjamini-Hochberg.txt

ID	Pop.total	Pop.term	Study.total	Study.term	Pop.family	Study.family	nparents	is.trivial	p	p.adjusted	p.min	name
GO:0033143	16515	73	3	1	2906	1	2	false	0.02512044046796974	0.644395005025838	1.6818791622973826E-147	regulation of intracellular steroid hormone receptor signaling pathway
GO:0070008	16515	8	3	1	299	1	2	false	0.026755852842810145	0.644395005025838	6.93689454633246E-16	serine-type exopeptidase activity
GO:0016790	16515	27	3	1	1001	1	1	false	0.026973026973029373	0.644395005025838	1.5097661615001627E-53	thiolester hydrolase activity
GO:0051604	16515	246	3	1	6967	1	2	false	0.035309315343881535	0.644395005025838	0.0	protein maturation
GO:0009755	16515	209	3	1	4706	1	2	false	0.04441138971522008	0.6484062898422132	0.0	hormone-mediated signaling pathway
GO:0030522	16515	265	3	1	4610	1	1	false	0.057483731019528264	0.6993853940709273	0.0	intracellular receptor signaling pathway
GO:0008238	16515	91	3	1	1042	1	1	false	0.08733205374278932	0.8315374843203311	1.834185287485497E-133	exopeptidase activity
GO:0016485	16515	188	3	1	1689	1	2	false	0.11130846654832235	0.8315374843203311	2.1545479480890457E-255	protein processing
GO:0006518	16515	763	3	1	6170	1	2	false	0.12366288492667801	0.8315374843203311	0.0	peptide metabolic process
GO:0004185	16515	5	3	1	39	1	2	false	0.12820512820512767	0.8315374843203311	1.7368438421070131E-6	serine-type carboxypeptidase activity
GO:0016825	16515	231	3	1	3358	2	1	false	0.13286878173860966	0.8315374843203311	0.0	hydrolase activity, acting on acid phosphorus-nitrogen bonds
GO:0008237	16515	160	3	1	1042	1	1	false	0.15355086372358506	0.8315374843203311	2.567491445383033E-193	metallopeptidase activity
GO:0043603	16515	982	3	1	5039	1	1	false	0.19487993649594967	0.8315374843203311	0.0	cellular amide metabolic process
GO:0071407	16515	516	3	1	2614	1	2	false	0.19739862280010917	0.8315374843203311	0.0	cellular response to organic cyclic compound
GO:0071383	16515	230	3	1	1123	1	4	false	0.20480854853069227	0.8315374843203311	1.8266029166835424E-246	cellular response to steroid hormone stimulus
GO:0009719	16515	1513	3	1	7281	1	1	false	0.20780112621806898	0.8315374843203311	0.0	response to endogenous stimulus
GO:0071396	16515	543	3	1	2592	1	2	false	0.2094907407410896	0.8315374843203311	0.0	cellular response to lipid
GO:0008236	16515	228	3	1	1045	1	2	false	0.21818181818185312	0.8315374843203311	2.7721736095558395E-237	serine-type peptidase activity
GO:0048545	16515	358	3	1	1482	1	3	false	0.24156545209177674	0.8315374843203311	0.0	response to steroid hormone
GO:0008235	16515	48	3	1	197	1	2	false	0.24365482233501298	0.8315374843203311	4.724660014924867E-47	metalloexopeptidase activity
GO:0032870	16515	641	3	1	2591	1	3	false	0.2473948282516928	0.8315374843203311	0.0	cellular response to hormone stimulus
GO:0016787	16515	3358	3	2	6357	2	1	false	0.27899468710485265	0.8315374843203311	0.0	hydrolase activity
GO:0003824	16515	6357	3	2	11969	2	1	false	0.28206984018158265	0.8315374843203311	0.0	catalytic activity
GO:0033993	16515	838	3	1	2958	1	1	false	0.28329952670773073	0.8315374843203311	0.0	response to lipid
GO:0014070	16515	845	3	1	2958	1	1	false	0.2856659905346113	0.8315374843203311	0.0	response to organic cyclic compound
GO:0009725	16515	915	3	1	2964	1	2	false	0.3087044534412168	0.8315374843203311	0.0	response to hormone
GO:0006508	16515	1639	3	1	5250	1	1	false	0.3121904761908783	0.8315374843203311	0.0	proteolysis
GO:0043167	16515	2941	3	1	9221	1	1	false	0.31894588439683935	0.8315374843203311	0.0	ion binding
GO:0004181	16515	22	3	1	62	1	2	false	0.3548387096774241	0.8493859082094355	2.9141727086559436E-17	metallocarboxypeptidase activity
GO:0023051	16515	3308	3	1	9004	1	2	false	0.3673922701004737	0.8493859082094355	0.0	regulation of signaling
GO:0008233	16515	1074	3	1	5075	2	3	false	0.3784987116776345	0.8493859082094355	0.0	peptidase activity
GO:0048583	16515	3777	3	1	9953	1	2	false	0.3794835727913067	0.8493859082094355	0.0	regulation of response to stimulus
GO:0010646	16515	3269	3	1	8383	1	2	false	0.3899558630587546	0.8493859082094355	0.0	regulation of cell communication
GO:0004180	16515	36	3	1	91	1	1	false	0.39560439560439464	0.8493859082094355	3.493322474201547E-26	carboxypeptidase activity
GO:0030518	16515	122	3	1	277	1	2	false	0.44043321299639	0.8935128518971848	6.123670689007926E-82	intracellular steroid hormone receptor signaling pathway
GO:0030520	16515	54	3	1	122	1	1	false	0.44262295081967407	0.8935128518971848	5.797448219021514E-36	intracellular estrogen receptor signaling pathway
GO:0070887	16515	2939	3	1	6418	1	2	false	0.4579308195697249	0.8935128518971848	0.0	cellular response to chemical stimulus
GO:0033146	16515	40	3	1	86	1	2	false	0.4651162790697674	0.8935128518971848	1.853162109212233E-25	regulation of intracellular estrogen receptor signaling pathway
GO:0010467	16515	3646	3	1	7606	1	1	false	0.47935840126125334	0.8972605972326024	0.0	gene expression
GO:0016788	16515	1001	3	1	3358	2	1	false	0.5073904403199679	0.9259875535839415	0.0	hydrolase activity, acting on ester bonds
GO:0042221	16515	3829	3	1	7281	1	1	false	0.5258893009187912	0.9311220784394224	0.0	response to chemical
GO:0009966	16515	2880	3	1	5336	1	4	false	0.539730134934311	0.9311220784394224	0.0	regulation of signal transduction
GO:0034641	16515	5039	3	1	9147	1	2	false	0.5508910025088619	0.9311220784394224	0.0	cellular nitrogen compound metabolic process
GO:0046914	16515	976	3	1	1729	1	1	false	0.564488143435167	0.9311220784394224	0.0	transition metal ion binding
GO:0019538	16515	5250	3	1	8935	1	3	false	0.5875769445978096	0.9311220784394224	0.0	protein metabolic process
GO:0007165	16515	4610	3	1	12851	2	5	false	0.5887867740014167	0.9311220784394224	0.0	signal transduction
GO:0023052	16515	5095	3	1	13878	2	1	false	0.599489557351409	0.9311220784394224	0.0	signaling
GO:0043169	16515	1836	3	1	2941	1	1	false	0.6242774566465132	0.9437262357413855	0.0	cation binding
GO:0007154	16515	5113	3	1	12841	2	1	false	0.637828596625818	0.9437262357413855	0.0	cell communication
GO:0043401	16515	170	3	1	263	1	2	false	0.6463878326995791	0.9437262357413855	1.2187410047770801E-73	steroid hormone mediated signaling pathway
GO:0003674	16515	11969	3	2	14589	2	1	false	0.6730667995212539	0.9620938319787253	0.0	molecular_function
GO:1901564	16515	6170	3	1	9003	1	2	false	0.6853271131903249	0.9620938319787253	0.0	organonitrogen compound metabolic process
GO:0051716	16515	5952	3	1	13037	2	2	false	0.7046775995641958	0.966518344021012	0.0	cellular response to stimulus
GO:0071310	16515	2428	3	1	3396	1	2	false	0.7149587750292418	0.966518344021012	0.0	cellular response to organic substance
GO:0140096	16515	3053	3	1	6357	2	1	false	0.7299075076966711	0.9687863283973999	0.0	catalytic activity, acting on a protein
GO:0008270	16515	738	3	1	976	1	1	false	0.7561475409839682	0.9695864932538066	1.1877757905648653E-234	zinc ion binding
GO:0010033	16515	2958	3	1	3829	1	1	false	0.7725254635656792	0.9695864932538066	0.0	response to organic substance
GO:0050896	16515	7281	3	1	13878	2	1	false	0.7740539987858934	0.9695864932538066	0.0	response to stimulus
GO:0071495	16515	1268	3	1	1513	1	1	false	0.8380700594853455	0.9695864932538066	3.6313787365830666E-290	cellular response to endogenous stimulus
GO:0043170	16515	7606	3	1	8995	1	1	false	0.8455808782695051	0.9695864932538066	0.0	macromolecule metabolic process
GO:0009987	16515	12841	3	2	13878	2	1	false	0.8561333170471993	0.9695864932538066	0.0	cellular process
GO:0050794	16515	8239	3	1	12995	2	2	false	0.8660714333304281	0.9695864932538066	0.0	regulation of cellular process
GO:0050789	16515	8917	3	1	13878	2	2	false	0.8722301361263364	0.9695864932538066	0.0	regulation of biological process
GO:0006807	16515	8339	3	1	9406	1	1	false	0.8865617690907434	0.9695864932538066	0.0	nitrogen compound metabolic process
GO:0008152	16515	9406	3	1	13878	2	1	false	0.8961792902955413	0.9695864932538066	0.0	metabolic process
GO:0044237	16515	8863	3	1	13059	2	2	false	0.8967759585791586	0.9695864932538066	0.0	cellular metabolic process
GO:0065007	16515	9584	3	1	13878	2	1	false	0.9042804921127321	0.9695864932538066	0.0	biological regulation
GO:0008150	16515	13878	3	2	14589	2	1	false	0.904901259129079	0.9695864932538066	0.0	biological_process
GO:0044238	16515	8708	3	1	9406	1	1	false	0.9257920476364541	0.9695864932538066	0.0	primary metabolic process
GO:0046872	16515	1729	3	1	1836	1	1	false	0.9417211328980686	0.9695864932538066	1.6689959932889248E-176	metal ion binding
GO:0005488	16515	9221	3	1	11969	2	1	false	0.9473017807095734	0.9695864932538066	0.0	binding
GO:0071704	16515	8995	3	1	9406	1	1	false	0.9563044864969051	0.9695864932538066	0.0	organic substance metabolic process
GO:0070011	16515	1042	3	1	1074	1	1	false	0.9702048417134437	0.9702048417134437	4.27162281241786E-62	peptidase activity, acting on L-amino acid peptides
GO:0000000	16515	14589	3	2	0	0	0	true	1.0	1.0	1.0	Gene Ontology
GO:0017171	16515	231	3	1	231	1	1	true	1.0	1.0	1.0	serine hydrolase activity
