## Supplementary File S3 for "PIGNON: A protein-protein interaction-guided functional enrichment analysis for quantitative proteomics": table-mcl2_cluster1056-Parent-Child-Union-Benjamini-Hochberg.txt

ID	Pop.total	Pop.term	Study.total	Study.term	Pop.family	Study.family	nparents	is.trivial	p	p.adjusted	p.min	name
GO:0031248	16515	92	3	3	10525	3	2	false	6.464414783437516E-7	1.2347032236365656E-4	1.6732529528090657E-228	protein acetyltransferase complex
GO:0043543	16515	217	3	3	3764	3	1	false	1.8912516530476665E-4	0.018061453286605213	0.0	protein acylation
GO:0000123	16515	84	3	3	1109	3	2	false	4.2029314180734405E-4	0.02675866336173424	1.402479859552204E-128	histone acetyltransferase complex
GO:0005654	16515	1101	3	3	10934	3	2	false	0.0010184967696034999	0.0374882274392186	0.0	nucleoplasm
GO:0016569	16515	437	3	3	4154	3	2	false	0.001157101389334844	0.0374882274392186	0.0	covalent chromatin modification
GO:0006325	16515	713	3	3	6509	3	2	false	0.0013094728598921892	0.0374882274392186	0.0	chromatin organization
GO:0016570	16515	421	3	3	3779	3	2	false	0.0013739140946310482	0.0374882274392186	0.0	histone modification
GO:1902493	16515	92	3	3	726	3	1	false	0.0019772361205355137	0.04720651237778539	3.1992174935935995E-119	acetyltransferase complex
GO:0030274	16515	7	3	1	644	1	1	false	0.010869565217388927	0.230676328502365	1.13354594505934E-16	LIM domain binding
GO:0051276	16515	1114	3	3	4814	3	1	false	0.012366237301814183	0.2361951324646509	0.0	chromosome organization
GO:1902494	16515	1314	3	3	4639	3	1	false	0.022688287334427102	0.3939511709886888	0.0	catalytic complex
GO:0018193	16515	1150	3	3	3764	3	1	false	0.028468011514536234	0.436995359299918	0.0	peptidyl-amino acid modification
GO:0018205	16515	357	3	3	1150	3	1	false	0.029743139638214317	0.436995359299918	1.6538706783194315E-308	peptidyl-lysine modification
GO:0016573	16515	143	3	3	423	3	2	false	0.03809856168828585	0.519773234461614	7.291053741646192E-117	histone acetylation
GO:0043966	16515	50	3	3	143	3	1	false	0.04107370004882702	0.5230051139550641	9.127867925817915E-40	histone H3 acetylation
GO:0005671	16515	16	3	3	43	3	1	false	0.04537719795802637	0.5286494156597038	3.770992892805634E-12	Ada2/Gcn5/Ada3 transcription activator complex
GO:0031974	16515	3948	3	3	10934	3	1	false	0.04705256579170139	0.5286494156597038	0.0	membrane-enclosed lumen
GO:0004860	16515	60	3	1	1178	1	4	false	0.05093378607808064	0.5404640633840779	2.0667021292452102E-102	protein kinase inhibitor activity
GO:0140296	16515	37	3	1	635	1	1	false	0.05826771653542729	0.5461489363473936	7.954125225493833E-61	general transcription initiation factor binding
GO:0018394	16515	152	3	3	387	3	2	false	0.059862216748574615	0.5461489363473936	6.011990745058808E-112	peptidyl-lysine acetylation
GO:0032991	16515	4639	3	3	11845	3	1	false	0.060047788813064225	0.5461489363473936	0.0	protein-containing complex
GO:0140030	16515	138	3	1	5904	3	1	false	0.06850702354160937	0.5947655225657904	1.3261405411386446E-283	modification-dependent protein binding
GO:0043233	16515	3948	3	3	9283	3	2	false	0.07689120448644716	0.6385313068222351	0.0	organelle lumen
GO:0070013	16515	3948	3	3	9004	3	2	false	0.08426352174063091	0.670597193852521	0.0	intracellular organelle lumen
GO:0042393	16515	193	3	1	5904	3	1	false	0.09491373532729386	0.7152741123766488	0.0	histone binding
GO:0005634	16515	3375	3	3	7335	3	1	false	0.09736715665860142	0.7152741123766488	0.0	nucleus
GO:0019210	16515	64	3	1	619	1	3	false	0.10339256865912207	0.731406689403419	7.955464424588543E-89	kinase inhibitor activity
GO:0019887	16515	169	3	1	1534	1	4	false	0.11016949152540007	0.7353058326183038	2.5160806917380154E-230	protein kinase regulator activity
GO:0071840	16515	6683	3	3	13878	3	1	false	0.11164329395775294	0.7353058326183038	0.0	cellular component organization or biogenesis
GO:0031324	16515	2129	3	2	9593	3	4	false	0.12587008722224263	0.7521188134650035	0.0	negative regulation of cellular metabolic process
GO:1902562	16515	43	3	3	84	3	1	false	0.12951807228915535	0.7521188134650035	6.098059022309881E-25	H4 histone acetyltransferase complex
GO:0016043	16515	6509	3	3	12854	3	2	false	0.12981626285932926	0.7521188134650035	0.0	cellular component organization
GO:0019207	16515	197	3	1	1516	1	2	false	0.1299472295515451	0.7521188134650035	1.5453463694756356E-253	kinase regulator activity
GO:0051172	16515	1965	3	2	8407	3	3	false	0.13832196480291128	0.7634824867199594	0.0	negative regulation of nitrogen compound metabolic process
GO:0043412	16515	3949	3	3	7606	3	1	false	0.13990516772355277	0.7634824867199594	0.0	macromolecule modification
GO:0009892	16515	2467	3	2	10162	3	3	false	0.14816436918149617	0.7697060126305542	0.0	negative regulation of metabolic process
GO:0005819	16515	351	3	1	4526	2	2	false	0.1491053532320969	0.7697060126305542	0.0	spindle
GO:0033673	16515	244	3	1	1562	1	4	false	0.15620998719597873	0.780951845022236	3.9620034999220625E-293	negative regulation of kinase activity
GO:0051348	16515	268	3	1	3222	2	3	false	0.15946137149668693	0.780951845022236	0.0	negative regulation of transferase activity
GO:1990234	16515	726	3	3	1314	3	1	false	0.1683523826052228	0.7815032398788582	0.0	transferase complex
GO:0006469	16515	225	3	1	1310	1	4	false	0.17175572519079305	0.7815032398788582	3.902673230896011E-260	negative regulation of protein kinase activity
GO:0045936	16515	514	3	1	2991	1	3	false	0.17184887997336148	0.7815032398788582	0.0	negative regulation of phosphate metabolic process
GO:0042326	16515	423	3	1	2287	1	3	false	0.18495846086562567	0.8215596750077792	0.0	negative regulation of phosphorylation
GO:0001933	16515	387	3	1	2003	1	4	false	0.19321018472299856	0.824190060751854	0.0	negative regulation of protein phosphorylation
GO:0016746	16515	296	3	1	2841	2	1	false	0.19755491767913919	0.824190060751854	0.0	transferase activity, transferring acyl groups
GO:0016740	16515	2841	3	2	6357	2	1	false	0.19968869270163794	0.824190060751854	0.0	transferase activity
GO:0019538	16515	5250	3	3	8935	3	3	false	0.20281116678186983	0.824190060751854	0.0	protein metabolic process
GO:0010605	16515	2252	3	2	7683	3	3	false	0.20734853839741374	0.8250743923730423	0.0	negative regulation of macromolecule metabolic process
GO:0043086	16515	749	3	1	6503	2	3	false	0.21710501264963436	0.846266477879187	0.0	negative regulation of catalytic activity
GO:0010563	16515	514	3	1	4325	2	3	false	0.22358819975055305	0.8541069230471127	0.0	negative regulation of phosphorus metabolic process
GO:0044092	16515	1033	3	1	11969	3	2	false	0.23723348423025514	0.8758493052631766	0.0	negative regulation of molecular function
GO:0031981	16515	2789	3	3	4497	3	2	false	0.23845111975751407	0.8758493052631766	0.0	nuclear lumen
GO:0048523	16515	4164	3	2	12864	3	3	false	0.24648355684130885	0.8801717742395782	0.0	negative regulation of cellular process
GO:0004857	16515	323	3	1	1298	1	2	false	0.24884437596302209	0.8801717742395782	2.056087727E-315	enzyme inhibitor activity
GO:0005515	16515	5904	3	3	9221	3	1	false	0.26243731096287665	0.8914368704796922	0.0	protein binding
GO:0048519	16515	4686	3	2	13878	3	2	false	0.2650266090557969	0.8914368704796922	0.0	negative regulation of biological process
GO:0008134	16515	635	3	1	5904	3	1	false	0.2892465997754544	0.8914368704796922	0.0	transcription factor binding
GO:0019904	16515	644	3	1	5904	3	1	false	0.2928831934760967	0.8914368704796922	0.0	protein domain specific binding
GO:0044267	16515	4687	3	3	7022	3	2	false	0.29731027780032593	0.8914368704796922	0.0	cellular protein metabolic process
GO:0022402	16515	1438	3	1	12841	3	2	false	0.29975818989590775	0.8914368704796922	0.0	cell cycle process
GO:2000113	16515	1054	3	1	3468	1	4	false	0.30392156862731723	0.8914368704796922	0.0	negative regulation of cellular macromolecule biosynthetic process
GO:0008152	16515	9406	3	3	13878	3	1	false	0.311307534642788	0.8914368704796922	0.0	metabolic process
GO:0044237	16515	8863	3	3	13059	3	2	false	0.31258291817970607	0.8914368704796922	0.0	cellular metabolic process
GO:0004672	16515	1176	3	1	3759	1	4	false	0.3128491620111756	0.8914368704796922	0.0	protein kinase activity
GO:0007049	16515	1553	3	1	12841	3	1	false	0.32073302055780645	0.8914368704796922	0.0	cell cycle
GO:1901564	16515	6170	3	3	9003	3	2	false	0.3218305584758921	0.8914368704796922	0.0	organonitrogen compound metabolic process
GO:0072686	16515	115	3	1	351	1	1	false	0.32763532763535896	0.8914368704796922	8.477986266582427E-96	mitotic spindle
GO:0045892	16515	874	3	1	2657	1	5	false	0.32894241625948895	0.8914368704796922	0.0	negative regulation of transcription, DNA-templated
GO:0036211	16515	3764	3	3	5415	3	2	false	0.3357746343202576	0.8914368704796922	0.0	protein modification process
GO:0098772	16515	1567	3	1	11969	3	2	false	0.3436121302143337	0.8914368704796922	0.0	molecular function regulator
GO:0030234	16515	928	3	1	2684	1	2	false	0.3457526080482335	0.8914368704796922	0.0	enzyme regulator activity
GO:0031400	16515	549	3	1	4015	3	3	false	0.3567532462196671	0.8914368704796922	0.0	negative regulation of protein modification process
GO:0019900	16515	786	3	1	2163	1	1	false	0.36338418862714505	0.8914368704796922	0.0	kinase binding
GO:1902679	16515	954	3	1	2613	1	5	false	0.3650975889776049	0.8914368704796922	0.0	negative regulation of RNA biosynthetic process
GO:0044260	16515	6589	3	3	9167	3	2	false	0.37129680139556126	0.8914368704796922	0.0	cellular macromolecule metabolic process
GO:0031323	16515	4758	3	2	11275	3	3	false	0.383932486952778	0.8914368704796922	0.0	regulation of cellular metabolic process
GO:0045934	16515	1121	3	1	5079	2	4	false	0.3927452357500331	0.8914368704796922	0.0	negative regulation of nucleobase-containing compound metabolic process
GO:0009890	16515	1224	3	1	5516	2	3	false	0.3945915845570433	0.8914368704796922	0.0	negative regulation of biosynthetic process
GO:0019222	16515	5105	3	2	11880	3	2	false	0.3952564548019187	0.8914368704796922	0.0	regulation of metabolic process
GO:0044770	16515	577	3	1	1438	1	1	false	0.4012517385259689	0.8914368704796922	0.0	cell cycle phase transition
GO:1903507	16515	954	3	1	2359	1	3	false	0.4044086477324244	0.8914368704796922	0.0	negative regulation of nucleic acid-templated transcription
GO:0006996	16515	4814	3	3	6509	3	1	false	0.404487349789986	0.8914368704796922	0.0	organelle organization
GO:0031327	16515	1201	3	1	5235	2	4	false	0.40623620665384347	0.8914368704796922	0.0	negative regulation of cellular biosynthetic process
GO:0051248	16515	992	3	1	6003	3	4	false	0.41839892699280495	0.8914368704796922	0.0	negative regulation of protein metabolic process
GO:0051338	16515	966	3	1	3980	2	2	false	0.4265634531030445	0.8914368704796922	0.0	regulation of transferase activity
GO:0032269	16515	939	3	1	5476	3	4	false	0.43132156378420133	0.8914368704796922	0.0	negative regulation of cellular protein metabolic process
GO:0000086	16515	239	3	1	554	1	2	false	0.4314079422383343	0.8914368704796922	9.25557454750491E-164	G2/M transition of mitotic cell cycle
GO:0005730	16515	890	3	1	5098	3	2	false	0.4376928219538809	0.8914368704796922	0.0	nucleolus
GO:0043549	16515	879	3	1	1984	1	3	false	0.44304435483874477	0.8914368704796922	0.0	regulation of kinase activity
GO:0051253	16515	1028	3	1	4032	2	4	false	0.4449629951202879	0.8914368704796922	0.0	negative regulation of RNA metabolic process
GO:0044839	16515	257	3	1	577	1	1	false	0.445407279029405	0.8914368704796922	1.8993121316384521E-171	cell cycle G2/M phase transition
GO:0005488	16515	9221	3	3	11969	3	1	false	0.4572229480303556	0.8914368704796922	0.0	binding
GO:0010558	16515	1157	3	1	4394	2	4	false	0.4573373185127088	0.8914368704796922	0.0	negative regulation of macromolecule biosynthetic process
GO:0045859	16515	785	3	1	1710	1	3	false	0.4590643274851701	0.8914368704796922	0.0	regulation of protein kinase activity
GO:0043228	16515	4536	3	2	9283	3	1	false	0.4829538091118579	0.8914368704796922	0.0	non-membrane-bounded organelle
GO:0051174	16515	1639	3	1	5798	2	2	false	0.4854922819014073	0.8914368704796922	0.0	regulation of phosphorus metabolic process
GO:0006351	16515	2161	3	1	4421	1	3	false	0.4888034381364633	0.8914368704796922	0.0	transcription, DNA-templated
GO:0043232	16515	4526	3	2	9010	3	2	false	0.5034964782237803	0.8914368704796922	0.0	intracellular non-membrane-bounded organelle
GO:0032774	16515	2371	3	1	4657	1	3	false	0.5091260468124964	0.8914368704796922	0.0	RNA biosynthetic process
GO:0016410	16515	91	3	1	178	1	1	false	0.5112359550562042	0.8914368704796922	4.570375630728127E-53	N-acyltransferase activity
GO:0000122	16515	807	3	1	1574	1	3	false	0.5127064803044966	0.8914368704796922	0.0	negative regulation of transcription by RNA polymerase II
GO:0051171	16515	4412	3	2	8635	3	2	false	0.5164150290995193	0.8914368704796922	0.0	regulation of nitrogen compound metabolic process
GO:0006464	16515	3764	3	3	4687	3	2	false	0.5178402352245929	0.8914368704796922	0.0	cellular protein modification process
GO:0080090	16515	4581	3	2	8908	3	2	false	0.5213818753938133	0.8914368704796922	0.0	regulation of primary metabolic process
GO:0050790	16515	2225	3	1	7147	2	2	false	0.5257490817661421	0.8914368704796922	0.0	regulation of catalytic activity
GO:0044772	16515	540	3	1	1022	1	2	false	0.5283757338553855	0.8914368704796922	4.620391845093913E-306	mitotic cell cycle phase transition
GO:0043227	16515	7507	3	3	9283	3	1	false	0.5288116146810081	0.8914368704796922	0.0	membrane-bounded organelle
GO:0010629	16515	1372	3	1	4323	2	3	false	0.5340694067417849	0.8914368704796922	0.0	negative regulation of gene expression
GO:0005575	16515	11845	3	3	14589	3	1	false	0.5351899274240102	0.8914368704796922	0.0	cellular_component
GO:0043231	16515	7335	3	3	9029	3	2	false	0.5361027844626287	0.8914368704796922	0.0	intracellular membrane-bounded organelle
GO:0018130	16515	3081	3	1	5741	1	2	false	0.5366660860487552	0.8914368704796922	0.0	heterocycle biosynthetic process
GO:0019438	16515	3096	3	1	5759	1	2	false	0.5375933321753205	0.8914368704796922	0.0	aromatic compound biosynthetic process
GO:0006475	16515	150	3	3	184	3	1	false	0.5397578188027052	0.8914368704796922	7.569509084601446E-38	internal protein amino acid acetylation
GO:0016407	16515	97	3	1	178	1	1	false	0.5449438202247482	0.8914368704796922	8.943535539092454E-53	acetyltransferase activity
GO:0003824	16515	6357	3	2	11969	3	1	false	0.5466266953838821	0.8914368704796922	0.0	catalytic activity
GO:0019220	16515	1639	3	1	2991	1	2	false	0.547977265128627	0.8914368704796922	0.0	regulation of phosphate metabolic process
GO:1901362	16515	3230	3	1	5889	1	2	false	0.5484802173548106	0.8914368704796922	0.0	organic cyclic compound biosynthetic process
GO:0003674	16515	11969	3	3	14589	3	1	false	0.5521759367843886	0.8914368704796922	0.0	molecular_function
GO:0048285	16515	1165	3	1	4814	3	1	false	0.5645714612584445	0.8914368704796922	0.0	organelle fission
GO:0001932	16515	1331	3	1	2298	1	3	false	0.5791993037423211	0.8914368704796922	0.0	regulation of protein phosphorylation
GO:0006355	16515	1873	3	1	3216	1	4	false	0.5824004975125974	0.8914368704796922	0.0	regulation of transcription, DNA-templated
GO:0065009	16515	3314	3	1	13061	3	2	false	0.5844247371006234	0.8914368704796922	0.0	regulation of molecular function
GO:0017025	16515	22	3	1	37	1	1	false	0.5945945945945961	0.8914368704796922	1.0678969112465738E-10	TBP-class protein binding
GO:0016301	16515	1426	3	1	2396	1	2	false	0.5951585976633993	0.8914368704796922	0.0	kinase activity
GO:0043229	16515	9004	3	3	10673	3	2	false	0.600377349441901	0.8914368704796922	0.0	intracellular organelle
GO:0016747	16515	178	3	1	296	1	1	false	0.6013513513512682	0.8914368704796922	7.57658746519481E-86	transferase activity, transferring acyl groups other than amino-acyl groups
GO:0015630	16515	1194	3	1	1977	1	1	false	0.6039453717746771	0.8914368704796922	0.0	microtubule cytoskeleton
GO:0043170	16515	7606	3	3	8995	3	1	false	0.6045594349971944	0.8914368704796922	0.0	macromolecule metabolic process
GO:0006473	16515	184	3	3	217	3	1	false	0.608118696340698	0.8914368704796922	8.898764927794515E-40	protein acetylation
GO:0034654	16515	3033	3	1	4963	1	5	false	0.6111223050563478	0.8914368704796922	0.0	nucleobase-containing compound biosynthetic process
GO:0043226	16515	9283	3	3	10934	3	1	false	0.6119369062555766	0.8914368704796922	0.0	organelle
GO:0060255	16515	4602	3	2	7947	3	2	false	0.6176549113262724	0.8914368704796922	0.0	regulation of macromolecule metabolic process
GO:0006357	16515	1292	3	1	2065	1	2	false	0.6256658595646695	0.8914368704796922	0.0	regulation of transcription by RNA polymerase II
GO:0042325	16515	1477	3	1	2359	1	2	false	0.6261127596442257	0.8914368704796922	0.0	regulation of phosphorylation
GO:2000112	16515	2359	3	1	3737	1	3	false	0.6312550173929603	0.8914368704796922	0.0	regulation of cellular macromolecule biosynthetic process
GO:0044271	16515	3707	3	1	5830	1	2	false	0.6358490566033003	0.8914368704796922	0.0	cellular nitrogen compound biosynthetic process
GO:0000278	16515	993	3	1	1553	1	2	false	0.6394075981974756	0.8914368704796922	0.0	mitotic cell cycle
GO:0019219	16515	2640	3	1	6350	2	4	false	0.6586878955450326	0.9053551432475625	0.0	regulation of nucleobase-containing compound metabolic process
GO:2001141	16515	2128	3	1	3182	1	4	false	0.6687617850414639	0.9053551432475625	0.0	regulation of RNA biosynthetic process
GO:0009889	16515	2875	3	1	6647	2	2	false	0.6780101359163686	0.9053551432475625	0.0	regulation of biosynthetic process
GO:0005856	16515	1977	3	1	4526	2	1	false	0.6828708774107175	0.9053551432475625	0.0	cytoskeleton
GO:0031326	16515	2783	3	1	6367	2	3	false	0.6831794635377593	0.9053551432475625	0.0	regulation of cellular biosynthetic process
GO:1903047	16515	993	3	1	1438	1	2	false	0.6905424200281071	0.9053551432475625	0.0	mitotic cell cycle process
GO:0050794	16515	8239	3	2	12995	3	2	false	0.6962203657135632	0.9053551432475625	0.0	regulation of cellular process
GO:0051252	16515	2375	3	1	5290	2	3	false	0.6964020271057917	0.9053551432475625	0.0	regulation of RNA metabolic process
GO:0006807	16515	8339	3	3	9406	3	1	false	0.6968018120303053	0.9053551432475625	0.0	nitrogen compound metabolic process
GO:0006366	16515	1511	3	1	2161	1	1	false	0.6992133271631297	0.9053551432475625	0.0	transcription by RNA polymerase II
GO:0005622	16515	10525	3	3	11845	3	1	false	0.7015317340347604	0.9053551432475625	0.0	intracellular
GO:0050789	16515	8917	3	2	13878	3	2	false	0.708015106412641	0.9064884750934107	0.0	regulation of biological process
GO:0006793	16515	3009	3	1	8863	3	1	false	0.7119019437906366	0.9064884750934107	0.0	phosphorus metabolic process
GO:0140096	16515	3053	3	1	6357	2	1	false	0.7299075076966711	0.912965806498148	0.0	catalytic activity, acting on a protein
GO:0010468	16515	2644	3	1	5456	2	2	false	0.7344128580688892	0.912965806498148	0.0	regulation of gene expression
GO:0010556	16515	2677	3	1	5514	2	3	false	0.7353262881621496	0.912965806498148	0.0	regulation of macromolecule biosynthetic process
GO:0016310	16515	2217	3	1	2991	1	1	false	0.7412236710138105	0.912965806498148	0.0	phosphorylation
GO:0019899	16515	2163	3	1	5904	3	1	false	0.745670675161396	0.912965806498148	0.0	enzyme binding
GO:0051246	16515	2575	3	1	6895	3	4	false	0.7541128910109309	0.912965806498148	0.0	regulation of protein metabolic process
GO:0032268	16515	2427	3	1	6488	3	3	false	0.754841818682331	0.912965806498148	0.0	regulation of cellular protein metabolic process
GO:0008080	16515	81	3	1	107	1	2	false	0.7570093457944038	0.912965806498148	1.9061499493850374E-25	N-acetyltransferase activity
GO:0004402	16515	55	3	1	144	3	2	false	0.766973636691928	0.912965806498148	3.7762263329318237E-41	histone acetyltransferase activity
GO:0065007	16515	9584	3	2	13878	3	1	false	0.7720556775335542	0.912965806498148	0.0	biological regulation
GO:0031399	16515	1687	3	1	4320	3	2	false	0.773687780817139	0.912965806498148	0.0	regulation of protein modification process
GO:0016773	16515	1274	3	1	1632	1	1	false	0.78063725490163	0.912965806498148	0.0	phosphotransferase activity, alcohol group as acceptor
GO:0018393	16515	145	3	3	157	3	2	false	0.7865214711321294	0.912965806498148	3.2865397917230286E-18	internal peptidyl-lysine acetylation
GO:0110165	16515	10934	3	3	11845	3	1	false	0.786543683336195	0.912965806498148	0.0	cellular anatomical entity
GO:0009987	16515	12841	3	3	13878	3	1	false	0.7921516040267216	0.912965806498148	0.0	cellular process
GO:0044238	16515	8708	3	3	9406	3	1	false	0.7934676642863485	0.912965806498148	0.0	primary metabolic process
GO:0034212	16515	65	3	1	81	1	1	false	0.8024691358024842	0.9177940415465539	2.9767139749970356E-17	peptide N-acetyltransferase activity
GO:0016772	16515	1632	3	1	2841	2	1	false	0.8189895444476527	0.9194690874081687	0.0	transferase activity, transferring phosphorus-containing groups
GO:0009059	16515	3643	3	1	8388	3	2	false	0.819026869518809	0.9194690874081687	0.0	macromolecule biosynthetic process
GO:0034645	16515	3359	3	1	7536	3	3	false	0.829771731072282	0.9194690874081687	0.0	cellular macromolecule biosynthetic process
GO:0006468	16515	1849	3	1	4070	3	2	false	0.8375963476917505	0.9194690874081687	0.0	protein phosphorylation
GO:0090304	16515	3833	3	1	8019	3	2	false	0.8578037271187622	0.9194690874081687	0.0	nucleic acid metabolic process
GO:0010467	16515	3646	3	1	7606	3	1	false	0.858922150832603	0.9194690874081687	0.0	gene expression
GO:0016070	16515	3298	3	1	3833	1	1	false	0.8604226454472057	0.9194690874081687	0.0	RNA metabolic process
GO:0008150	16515	13878	3	3	14589	3	1	false	0.8607945342954457	0.9194690874081687	0.0	biological_process
GO:0061733	16515	56	3	1	65	1	1	false	0.8615384615384415	0.9194690874081687	3.128250459474007E-11	peptide-lysine-N-acetyltransferase activity
GO:0006139	16515	4384	3	1	8848	3	5	false	0.8716214215197442	0.9194690874081687	0.0	nucleobase-containing compound metabolic process
GO:0071704	16515	8995	3	3	9406	3	1	false	0.874545178066278	0.9194690874081687	0.0	organic substance metabolic process
GO:0009058	16515	4757	3	1	9406	3	1	false	0.879295921929117	0.9194690874081687	0.0	biosynthetic process
GO:0046483	16515	4528	3	1	8863	3	1	false	0.8830308143602525	0.9194690874081687	0.0	heterocycle metabolic process
GO:0140014	16515	993	3	1	1122	1	2	false	0.8850267379677389	0.9194690874081687	3.7397162116333345E-173	mitotic nuclear division
GO:0006725	16515	4570	3	1	8863	3	1	false	0.8863985473680458	0.9194690874081687	0.0	cellular aromatic compound metabolic process
GO:0044249	16515	4600	3	1	8896	3	2	false	0.8874224924639371	0.9194690874081687	0.0	cellular biosynthetic process
GO:1901576	16515	4681	3	1	9027	3	2	false	0.8884464649857995	0.9194690874081687	0.0	organic substance biosynthetic process
GO:0019901	16515	700	3	1	786	1	1	false	0.8905852417304252	0.9194690874081687	2.985224654691716E-117	protein kinase binding
GO:1901360	16515	4777	3	1	8995	3	1	false	0.8969252869804196	0.9210361817917212	0.0	organic cyclic compound metabolic process
GO:1903506	16515	2128	3	1	2359	1	2	false	0.9020771513364592	0.921372919279485	0.0	regulation of nucleic acid-templated transcription
GO:0034641	16515	5039	3	1	9147	3	2	false	0.909451659158212	0.9239641856341408	0.0	cellular nitrogen compound metabolic process
GO:0000280	16515	1122	3	1	1165	1	1	false	0.9630901287558652	0.9732815586897897	1.861771880780646E-79	nuclear division
GO:0006796	16515	2991	3	1	3009	1	1	false	0.9940179461596822	0.9949388443690911	1.6476590431454356E-47	phosphate-containing compound metabolic process
GO:0097659	16515	2359	3	1	2371	1	1	false	0.9949388443690911	0.9949388443690911	1.5605119001577283E-32	nucleic acid-templated transcription
GO:0000000	16515	14589	3	3	0	0	0	true	1.0	1.0	1.0	Gene Ontology
