## Supplementary File S3 for "PIGNON: A protein-protein interaction-guided functional enrichment analysis for quantitative proteomics": table-mcl2_cluster1057-Parent-Child-Union-Benjamini-Hochberg.txt

ID	Pop.total	Pop.term	Study.total	Study.term	Pop.family	Study.family	nparents	is.trivial	p	p.adjusted	p.min	name
GO:0034389	16515	23	3	1	4814	1	1	false	0.004777731616131392	0.3833034111310257	5.466564311744119E-63	lipid droplet organization
GO:1904888	16515	62	3	1	4812	1	1	false	0.012884455527849423	0.3833034111310257	2.317965854584814E-143	cranial skeletal system development
GO:1990845	16515	147	3	1	9406	1	1	false	0.015628322347455845	0.3833034111310257	0.0	adaptive thermogenesis
GO:0045833	16515	67	3	1	3393	1	3	false	0.01974653698794632	0.3833034111310257	1.984720675303163E-142	negative regulation of lipid metabolic process
GO:0071577	16515	19	3	1	758	1	2	false	0.025065963060684295	0.3833034111310257	2.9523016279062986E-38	zinc ion transmembrane transport
GO:0120162	16515	92	3	1	3527	1	4	false	0.026084491068910042	0.3833034111310257	1.792333024869367E-184	positive regulation of cold-induced thermogenesis
GO:0001776	16515	69	3	1	2543	1	2	false	0.027133307117609543	0.3833034111310257	4.663430832960931E-137	leukocyte homeostasis
GO:0072509	16515	27	3	1	797	1	2	false	0.033877038895845146	0.3833034111310257	7.780864039041206E-51	divalent inorganic cation transmembrane transporter activity
GO:0048736	16515	169	3	1	4812	1	2	false	0.035120532003333295	0.3833034111310257	4.1091173E-317	appendage development
GO:0050994	16515	50	3	1	1379	1	3	false	0.036258158085588806	0.3833034111310257	7.858812527943365E-93	regulation of lipid catabolic process
GO:0120161	16515	137	3	1	7411	2	4	false	0.0366327837072017	0.3833034111310257	1.192003779901721E-295	regulation of cold-induced thermogenesis
GO:0050995	16515	21	3	1	557	1	4	false	0.037701974865346786	0.3833034111310257	1.6261812079152104E-38	negative regulation of lipid catabolic process
GO:0006829	16515	23	3	1	494	1	2	false	0.04655870445345174	0.43693553410162406	4.8156238677087544E-40	zinc ion transport
GO:0046915	16515	29	3	1	528	1	2	false	0.05492424242423465	0.4786255411254734	2.1393274252894446E-48	transition metal ion transmembrane transporter activity
GO:0045444	16515	207	3	1	3328	1	1	false	0.06219951923077069	0.4927929607972977	0.0	fat cell differentiation
GO:0019216	16515	359	3	1	5255	1	2	false	0.06831588962873845	0.4927929607972977	0.0	regulation of lipid metabolic process
GO:0009895	16515	278	3	1	3950	1	3	false	0.07037974683542668	0.4927929607972977	0.0	negative regulation of catabolic process
GO:0048869	16515	3513	3	2	13027	2	2	false	0.07270715815042098	0.4927929607972977	0.0	cellular developmental process
GO:0051235	16515	296	3	1	7011	2	2	false	0.08266203241639258	0.5065666727657113	0.0	maintenance of location
GO:0031224	16515	908	3	1	10934	1	2	false	0.08304371684683792	0.5065666727657113	0.0	intrinsic component of membrane
GO:0005215	16515	1093	3	1	11969	1	1	false	0.09131924137369304	0.5163839060577086	0.0	transporter activity
GO:0031300	16515	343	3	1	3573	1	2	false	0.09599776098505103	0.5163839060577086	0.0	intrinsic component of organelle membrane
GO:0016042	16515	268	3	1	2721	1	2	false	0.09849320102910561	0.5163839060577086	0.0	lipid catabolic process
GO:0010876	16515	314	3	1	2808	1	1	false	0.11182336182332525	0.5163839060577086	0.0	lipid localization
GO:0001501	16515	479	3	1	4127	1	1	false	0.11606493821164121	0.5163839060577086	0.0	skeletal system development
GO:0019915	16515	64	3	1	540	1	2	false	0.11851851851852159	0.5163839060577086	8.301537562719072E-85	lipid storage
GO:0048568	16515	399	3	1	3346	1	2	false	0.11924686192464538	0.5163839060577086	0.0	embryonic organ development
GO:0006629	16515	1169	3	1	8996	1	2	false	0.1299466429528137	0.5163839060577086	0.0	lipid metabolic process
GO:0048871	16515	444	3	1	6507	2	2	false	0.13182228356279407	0.5163839060577086	0.0	multicellular organismal homeostasis
GO:0031227	16515	151	3	1	1135	1	2	false	0.13303964757712708	0.5163839060577086	1.4798430530110403E-192	intrinsic component of endoplasmic reticulum membrane
GO:0000041	16515	104	3	1	779	1	1	false	0.13350449293966182	0.5163839060577086	2.6343855276289145E-132	transition metal ion transport
GO:0048706	16515	120	3	1	869	1	2	false	0.13808975834295623	0.5163839060577086	7.711965741501751E-151	embryonic skeletal system development
GO:0065008	16515	3583	3	2	9584	2	1	false	0.13974108034615118	0.5163839060577086	0.0	regulation of biological quality
GO:0032502	16515	5265	3	2	13878	2	1	false	0.1439102689013286	0.5163839060577086	0.0	developmental process
GO:0009894	16515	925	3	1	6072	1	2	false	0.15233860342603214	0.522603184634133	0.0	regulation of catabolic process
GO:0042175	16515	976	3	1	6329	1	2	false	0.1542107757936786	0.522603184634133	0.0	nuclear outer membrane-endoplasmic reticulum membrane network
GO:0051179	16515	5875	3	2	13878	2	1	false	0.1791922991130472	0.5908502835619395	0.0	localization
GO:0032501	16515	6028	3	2	13878	2	1	false	0.18864789504873716	0.6015552199836415	0.0	multicellular organismal process
GO:0048705	16515	220	3	1	1128	1	2	false	0.19503546099285948	0.6015552199836415	6.217814538392007E-241	skeletal system morphogenesis
GO:0048598	16515	533	3	1	2563	1	2	false	0.20795942255177813	0.6015552199836415	0.0	embryonic morphogenesis
GO:0009790	16515	929	3	1	4343	1	1	false	0.21390743725528844	0.6015552199836415	0.0	embryo development
GO:1901575	16515	1956	3	1	9133	1	2	false	0.21416840030540835	0.6015552199836415	0.0	organic substance catabolic process
GO:0048562	16515	268	3	1	1200	1	3	false	0.22333333333336722	0.6015552199836415	5.979684013239136E-276	embryonic organ morphogenesis
GO:0042592	16515	1707	3	2	3583	2	1	false	0.2269029583680455	0.6015552199836415	0.0	homeostatic process
GO:0048704	16515	91	3	1	399	1	3	false	0.22807017543859331	0.6015552199836415	1.909967811450796E-92	embryonic skeletal system morphogenesis
GO:0071840	16515	6683	3	2	13878	2	1	false	0.23187581903376142	0.6015552199836415	0.0	cellular component organization or biogenesis
GO:0048872	16515	215	3	1	1707	2	1	false	0.23610455808821815	0.6015552199836415	7.095461702551009E-280	homeostasis of number of cells
GO:0009887	16515	957	3	1	3945	1	2	false	0.24258555133069343	0.6015552199836415	0.0	animal organ morphogenesis
GO:0009892	16515	2467	3	1	10162	1	3	false	0.24276717181444213	0.6015552199836415	0.0	negative regulation of metabolic process
GO:0009056	16515	2357	3	1	9406	1	1	false	0.25058473314938123	0.6015552199836415	0.0	catabolic process
GO:0032989	16515	1057	3	1	7814	2	3	false	0.2522570472547453	0.6015552199836415	0.0	cellular component morphogenesis
GO:0016043	16515	6509	3	2	12854	2	2	false	0.256400585566798	0.6015552199836415	0.0	cellular component organization
GO:0009893	16515	2828	3	1	10458	1	3	false	0.2704149933068421	0.6224647015742403	0.0	positive regulation of metabolic process
GO:0055085	16515	1399	3	1	4702	1	1	false	0.29753296469712665	0.6616351064317451	0.0	transmembrane transport
GO:0006811	16515	1419	3	1	4702	1	1	false	0.30178647384175245	0.6616351064317451	0.0	ion transport
GO:0005789	16515	960	3	1	3161	1	2	false	0.3037013603293256	0.6616351064317451	0.0	endoplasmic reticulum membrane
GO:0012505	16515	3456	3	1	10934	1	3	false	0.31607828791008497	0.6765184407900063	0.0	endomembrane system
GO:0002376	16515	2527	3	1	13878	2	1	false	0.3310286575476795	0.6963016589796018	0.0	immune system process
GO:0031090	16515	3159	3	1	9284	1	2	false	0.3402628177536116	0.7035943011176375	0.0	organelle membrane
GO:0051240	16515	1553	3	1	7916	2	3	false	0.3539012760959265	0.7117117117115374	0.0	positive regulation of multicellular organismal process
GO:0001659	16515	158	3	1	444	1	1	false	0.3558558558557687	0.7117117117115374	7.475677898822318E-125	temperature homeostasis
GO:0072511	16515	427	3	1	1064	1	1	false	0.40131578947379937	0.7896859083194117	2.3261580343959E-310	divalent inorganic cation transport
GO:0031301	16515	317	3	1	775	1	2	false	0.409032258064578	0.7912735849056728	6.900865278479719E-227	integral component of organelle membrane
GO:0048701	16515	44	3	1	106	1	2	false	0.415094339622648	0.7912735849056728	7.298015688660608E-31	embryonic cranial skeleton morphogenesis
GO:0019222	16515	5105	3	1	11880	1	2	false	0.42971380471658216	0.8043927203850805	0.0	regulation of metabolic process
GO:0005773	16515	3678	3	1	8452	1	2	false	0.4351632749624206	0.8043927203850805	0.0	vacuole
GO:0030176	16515	144	3	1	324	1	2	false	0.4444444444443977	0.8092868988390525	4.871268737106598E-96	integral component of endoplasmic reticulum membrane
GO:0051239	16515	2782	3	1	10089	2	2	false	0.47547574013626226	0.8432115790663346	0.0	regulation of multicellular organismal process
GO:0065007	16515	9584	3	2	13878	2	1	false	0.4768983520948942	0.8432115790663346	0.0	biological regulation
GO:0071944	16515	5612	3	1	10934	1	1	false	0.5132613865040625	0.8691612564359198	0.0	cell periphery
GO:0046873	16515	460	3	1	896	1	2	false	0.5133928571430352	0.8691612564359198	9.792974397097512E-269	metal ion transmembrane transporter activity
GO:0080090	16515	4581	3	1	8908	1	2	false	0.5142568477784497	0.8691612564359198	0.0	regulation of primary metabolic process
GO:0005737	16515	6076	3	1	11683	1	2	false	0.5200718993428045	0.8691612564359198	0.0	cytoplasm
GO:0070838	16515	422	3	1	779	1	2	false	0.5417201540437093	0.8830476190476226	1.6564569306744497E-232	divalent metal ion transport
GO:0005385	16515	19	3	1	35	1	3	false	0.542857142857145	0.8830476190476226	2.4630972913946895E-10	zinc ion transmembrane transporter activity
GO:0048519	16515	4686	3	1	13878	2	2	false	0.5613174994517115	0.9010623017514316	0.0	negative regulation of biological process
GO:0016020	16515	6329	3	1	10934	1	1	false	0.5788366563045235	0.9148524431543239	0.0	membrane
GO:0043029	16515	31	3	1	53	1	1	false	0.5849056603773546	0.9148524431543239	2.162041865834476E-15	T cell homeostasis
GO:0001701	16515	339	3	1	571	1	1	false	0.5936952714536811	0.9168458622449253	9.130771441335421E-167	in utero embryonic development
GO:0048518	16515	5275	3	1	13878	2	2	false	0.6157384858932995	0.9283661829464451	0.0	positive regulation of biological process
GO:0034220	16515	1054	3	1	1710	1	2	false	0.6163742690054267	0.9283661829464451	0.0	ion transmembrane transport
GO:0009792	16515	587	3	1	929	1	1	false	0.6318622174382771	0.928429845674374	1.2806725586208028E-264	embryo development ending in birth or egg hatching
GO:0022857	16515	969	3	1	1516	1	2	false	0.6391820580481979	0.928429845674374	0.0	transmembrane transporter activity
GO:0008324	16515	645	3	1	1009	1	2	false	0.6392467789889132	0.928429845674374	1.156984187614412E-285	cation transmembrane transporter activity
GO:0048513	16515	3125	3	1	4812	1	2	false	0.6494181213633105	0.9321060094861632	0.0	animal organ development
GO:0015075	16515	807	3	1	1202	1	2	false	0.6713810316138338	0.9524242541498572	0.0	ion transmembrane transporter activity
GO:0098655	16515	854	3	1	1249	1	2	false	0.6837469975980393	0.9588176288156411	0.0	cation transmembrane transport
GO:0009653	16515	2361	3	1	5265	2	2	false	0.6958208851850961	0.9646607726429742	0.0	anatomical structure morphogenesis
GO:0033036	16515	2808	3	1	5875	2	1	false	0.7275140503814528	0.9924603174608048	0.0	macromolecule localization
GO:0030001	16515	779	3	1	1064	1	1	false	0.7321428571432166	0.9924603174608048	1.0752815419801313E-267	metal ion transport
GO:0006812	16515	1064	3	1	1419	1	1	false	0.7498238195913542	0.9972409670051685	0.0	cation transport
GO:0002260	16515	53	3	1	69	1	1	false	0.7681159420289891	0.9972409670051685	5.22681176426408E-16	lymphocyte homeostasis
GO:0098660	16515	820	3	1	1054	1	1	false	0.7779886148008863	0.9972409670051685	1.5108267658204105E-241	inorganic ion transmembrane transport
GO:0022890	16515	616	3	1	782	1	2	false	0.7877237851664177	0.9972409670051685	7.754286867836614E-175	inorganic cation transmembrane transporter activity
GO:0015318	16515	768	3	1	969	1	1	false	0.7925696594426146	0.9972409670051685	4.492427514227734E-214	inorganic molecular entity transmembrane transporter activity
GO:0043227	16515	7507	3	1	9283	1	1	false	0.808682537973074	0.9972409670051685	0.0	membrane-bounded organelle
GO:0043231	16515	7335	3	1	9029	1	2	false	0.812382323626683	0.9972409670051685	0.0	intracellular membrane-bounded organelle
GO:0106106	16515	137	3	1	168	1	2	false	0.8154761904761828	0.9972409670051685	1.6317869901737185E-34	cold-induced thermogenesis
GO:0098662	16515	754	3	1	917	1	2	false	0.8222464558339635	0.9972409670051685	1.2439668276924448E-185	inorganic cation transmembrane transport
GO:0016021	16515	749	3	1	908	1	1	false	0.8248898678410735	0.9972409670051685	3.3519406952242996E-182	integral component of membrane
GO:0043229	16515	9004	3	1	10673	1	2	false	0.8436240981907518	0.9972409670051685	0.0	intracellular organelle
GO:0043226	16515	9283	3	1	10934	1	1	false	0.849003109566795	0.9972409670051685	0.0	organelle
GO:0009987	16515	12841	3	2	13878	2	1	false	0.8561333170471993	0.9972409670051685	0.0	cellular process
GO:0048731	16515	4127	3	1	4812	1	2	false	0.8576475477984249	0.9972409670051685	0.0	system development
GO:0005886	16515	5537	3	1	6400	1	2	false	0.8651562500031486	0.9972409670051685	0.0	plasma membrane
GO:0050789	16515	8917	3	1	13878	2	2	false	0.8722301361263364	0.9972409670051685	0.0	regulation of biological process
GO:0005622	16515	10525	3	1	11845	1	1	false	0.8885605740914505	0.9972409670051685	0.0	intracellular
GO:0008152	16515	9406	3	1	13878	2	1	false	0.8961792902955413	0.9972409670051685	0.0	metabolic process
GO:0007275	16515	4343	3	1	6284	2	2	false	0.904627310640097	0.9972409670051685	0.0	multicellular organism development
GO:0008150	16515	13878	3	2	14589	2	1	false	0.904901259129079	0.9972409670051685	0.0	biological_process
GO:0000902	16515	960	3	1	1057	1	1	false	0.9082308420055522	0.9972409670051685	4.187268842637695E-140	cell morphogenesis
GO:0110165	16515	10934	3	1	11845	1	1	false	0.9230899113551975	0.9972409670051685	0.0	cellular anatomical entity
GO:0044238	16515	8708	3	1	9406	1	1	false	0.9257920476364541	0.9972409670051685	0.0	primary metabolic process
GO:0006996	16515	4814	3	1	6509	2	1	false	0.9322169209555884	0.9972409670051685	0.0	organelle organization
GO:0071704	16515	8995	3	1	9406	1	1	false	0.9563044864969051	0.9972409670051685	0.0	organic substance metabolic process
GO:0005575	16515	11845	3	1	14589	2	1	false	0.9646337806792729	0.9972409670051685	0.0	cellular_component
GO:0051234	16515	4792	3	1	5875	2	1	false	0.9660442049034544	0.9972409670051685	0.0	establishment of localization
GO:0003674	16515	11969	3	1	14589	2	1	false	0.9677584797929262	0.9972409670051685	0.0	molecular_function
GO:0043009	16515	571	3	1	587	1	1	false	0.9727427597954765	0.9972409670051685	1.2941493882636457E-31	chordate embryonic development
GO:0006810	16515	4702	3	1	4792	1	1	false	0.9812186978288634	0.9972409670051685	1.9528703698435357E-193	transport
GO:0048856	16515	4812	3	1	5265	2	1	false	0.9926120766611922	0.9972409670051685	0.0	anatomical structure development
GO:0030154	16515	3328	3	1	3513	2	1	false	0.9972409670051685	0.9972409670051685	6.4067112836E-314	cell differentiation
GO:0000000	16515	14589	3	2	0	0	0	true	1.0	1.0	1.0	Gene Ontology
GO:0060173	16515	169	3	1	169	1	1	true	1.0	1.0	1.0	limb development
