## Supplementary File S3 for "PIGNON: A protein-protein interaction-guided functional enrichment analysis for quantitative proteomics": table-mcl2_cluster1058-Parent-Child-Union-Benjamini-Hochberg.txt

ID	Pop.total	Pop.term	Study.total	Study.term	Pop.family	Study.family	nparents	is.trivial	p	p.adjusted	p.min	name
GO:0046977	16515	5	3	2	5904	2	1	false	5.738664874360623E-7	1.5609168458260894E-4	1.675657607474993E-17	TAP binding
GO:0003823	16515	35	3	2	9221	2	1	false	1.3997098483912777E-5	0.0016623870096330645	1.883911293098381E-99	antigen binding
GO:0042824	16515	7	3	2	1514	2	3	false	1.833515084154115E-5	0.0016623870096330645	2.802734433456237E-19	MHC class I peptide loading complex
GO:0098576	16515	26	3	2	3479	2	2	false	5.371917696931821E-5	0.0036529040339136386	3.702321569611649E-66	lumenal side of membrane
GO:0098553	16515	26	3	2	960	2	2	false	7.060305874173619E-4	0.03840806395550449	1.6402615639635447E-51	lumenal side of endoplasmic reticulum membrane
GO:0033218	16515	372	3	2	9221	2	1	false	0.0016233340806402913	0.06266920108288065	0.0	amide binding
GO:0098552	16515	473	3	2	10934	2	3	false	0.0018676036830203794	0.06266920108288065	0.0	side of membrane
GO:0097478	16515	473	3	2	10934	2	2	false	0.0018676036830203794	0.06266920108288065	0.0	leaflet of membrane bilayer
GO:0015440	16515	4	3	1	1929	1	3	false	0.0020736132711247275	0.06266920108288065	1.7387373648500405E-12	ATPase-coupled peptide transmembrane transporter activity
GO:0030881	16515	7	3	1	5904	2	1	false	0.0023700685931109387	0.06446586573261753	2.0227928440543492E-23	beta-2-microglobulin binding
GO:0061635	16515	11	3	1	3583	1	1	false	0.0030700530281905386	0.07591403851525695	3.2442468026863883E-32	regulation of protein complex stability
GO:0005783	16515	543	3	2	8452	2	3	false	0.0041203254998793855	0.09165787594965191	0.0	endoplasmic reticulum
GO:0030666	16515	151	3	2	2247	2	4	false	0.004488026183919474	0.09165787594965191	1.2112896445731883E-239	endocytic vesicle membrane
GO:0042605	16515	23	3	2	328	2	2	false	0.004717684791526201	0.09165787594965191	7.76817666898945E-36	peptide antigen binding
GO:0019885	16515	8	3	2	97	2	2	false	0.006013745704467282	0.1089872015461804	6.919447516474655E-12	antigen processing and presentation of endogenous peptide antigen via MHC class I
GO:1990668	16515	6	3	1	890	1	1	false	0.006741573033710173	0.1089872015461804	1.4734220017091415E-15	vesicle fusion with endoplasmic reticulum-Golgi intermediate compartment (ERGIC) membrane
GO:0031224	16515	908	3	2	10934	2	2	false	0.006889293988845734	0.1089872015461804	0.0	intrinsic component of membrane
GO:0019882	16515	218	3	2	2527	2	1	false	0.007411014096044259	0.1089872015461804	1.245E-321	antigen processing and presentation
GO:0031341	16515	68	3	1	8932	1	2	false	0.007613076578593483	0.1089872015461804	6.934050837608667E-173	regulation of cell killing
GO:0042608	16515	8	3	1	1759	2	2	false	0.009077967947701913	0.11587648798582775	4.470095611523679E-22	T cell receptor binding
GO:0031300	16515	343	3	2	3573	2	2	false	0.00919127498791595	0.11587648798582775	0.0	intrinsic component of organelle membrane
GO:0002483	16515	19	3	2	189	2	2	false	0.009625126646402039	0.11587648798582775	1.7327678566233683E-26	antigen processing and presentation of endogenous peptide antigen
GO:0031343	16515	52	3	1	5307	1	3	false	0.009798379498801612	0.11587648798582775	2.105526927996147E-126	positive regulation of cell killing
GO:0005794	16515	859	3	2	8452	2	3	false	0.010318411926937044	0.11694200183861984	0.0	Golgi apparatus
GO:0019883	16515	25	3	2	218	2	1	false	0.012683380543692184	0.13755127268637582	2.2419435395894195E-33	antigen processing and presentation of endogenous antigen
GO:0042887	16515	36	3	1	2738	1	2	false	0.01314828341855063	0.13755127268637582	8.380980823361128E-83	amide transmembrane transporter activity
GO:0098796	16515	1005	3	2	8532	2	2	false	0.013862737058350163	0.13965423999523127	0.0	membrane protein complex
GO:0031227	16515	151	3	2	1135	2	2	false	0.01759783698110853	0.16820516703865465	1.4798430530110403E-192	intrinsic component of endoplasmic reticulum membrane
GO:0001906	16515	125	3	1	13878	2	1	false	0.01793363913279774	0.16820516703865465	5.33544237147986E-309	cell killing
GO:0030139	16515	279	3	2	2016	2	1	false	0.019093406593388967	0.1731135531133933	0.0	endocytic vesicle
GO:0042175	16515	976	3	2	6329	2	2	false	0.023760351832972006	0.2084779257602705	0.0	nuclear outer membrane-endoplasmic reticulum membrane network
GO:0005793	16515	120	3	1	8452	2	2	false	0.028195723987063718	0.2396636538900416	9.09653055930392E-273	endoplasmic reticulum-Golgi intermediate compartment
GO:0033220	16515	4	3	1	133	1	2	false	0.03007518796992598	0.24789245841878382	8.027328236247778E-8	ATPase-coupled amide-transporter activity
GO:0071556	16515	26	3	2	144	2	2	false	0.03156565656565329	0.25252525252522634	3.40383650229258E-29	integral component of lumenal side of endoplasmic reticulum membrane
GO:0002376	16515	2527	3	2	13878	2	1	false	0.033144854485707934	0.2575828691460731	0.0	immune system process
GO:0012506	16515	733	3	2	3955	2	2	false	0.034310883631934554	0.2592377874412833	0.0	vesicle membrane
GO:0005102	16515	1183	3	2	5904	2	1	false	0.04012204762904388	0.2904139191446213	0.0	signaling receptor binding
GO:0051082	16515	121	3	1	5904	2	1	false	0.04057253282167503	0.2904139191446213	1.3714588010844127E-255	unfolded protein binding
GO:0002367	16515	83	3	1	1931	1	3	false	0.04298291040910274	0.29977824695579347	4.4943977683989694E-148	cytokine production involved in immune response
GO:0097708	16515	2016	3	2	9006	2	2	false	0.05008987160541843	0.33535245242562645	0.0	intracellular vesicle
GO:0042611	16515	23	3	1	455	1	1	false	0.05054945054945105	0.33535245242562645	3.3404199379061316E-39	MHC protein complex
GO:0002720	16515	47	3	1	850	1	5	false	0.05529411764707893	0.3580952380953683	1.961801235484165E-78	positive regulation of cytokine production involved in immune response
GO:0050865	16515	499	3	1	8443	1	2	false	0.059102214852388306	0.3655467750824229	0.0	regulation of cell activation
GO:0002718	16515	70	3	1	1173	1	4	false	0.059676044330754956	0.3655467750824229	1.3800076285719067E-114	regulation of cytokine production involved in immune response
GO:0050867	16515	310	3	1	5055	1	3	false	0.061325420375865365	0.3655467750824229	0.0	positive regulation of cell activation
GO:0098805	16515	1574	3	2	6329	2	1	false	0.06182041049188035	0.3655467750824229	0.0	whole membrane
GO:0034340	16515	94	3	1	1457	1	2	false	0.06451612903222775	0.368460972808586	1.0066107164679516E-150	response to type I interferon
GO:0045785	16515	378	3	1	5701	1	3	false	0.06630415716527947	0.368460972808586	0.0	positive regulation of cell adhesion
GO:0042287	16515	40	3	1	1183	2	1	false	0.0665090473758872	0.368460972808586	1.9135711061162638E-75	MHC protein binding
GO:0030155	16515	631	3	1	9139	1	2	false	0.06904475325534028	0.368460972808586	0.0	regulation of cell adhesion
GO:0033116	16515	67	3	1	1906	2	2	false	0.06908643240160987	0.368460972808586	2.0112641133126815E-125	endoplasmic reticulum-Golgi intermediate compartment membrane
GO:0031982	16515	2029	3	2	7507	2	1	false	0.07302558113344068	0.38197996285184355	0.0	vesicle
GO:0002764	16515	372	3	1	4777	1	2	false	0.0778731421395251	0.3996508426783175	0.0	immune response-regulating signaling pathway
GO:0071357	16515	90	3	1	1017	1	2	false	0.08849557522125537	0.44575549000336034	1.887236973649738E-131	cellular response to type I interferon
GO:2001187	16515	6	3	1	66	1	3	false	0.09090909090909147	0.4476711824081982	1.1006092444484753E-8	positive regulation of CD8-positive, alpha-beta T cell activation
GO:0005789	16515	960	3	2	3161	2	2	false	0.09216759637815845	0.4476711824081982	0.0	endoplasmic reticulum membrane
GO:0030660	16515	103	3	1	2133	2	3	false	0.09426733832430374	0.4498371232317652	1.5732936989940488E-178	Golgi-associated vesicle membrane
GO:0012505	16515	3456	3	2	10934	2	3	false	0.09988571158252003	0.4684295439731974	0.0	endomembrane system
GO:0009897	16515	297	3	1	5657	2	3	false	0.10225505744583416	0.4685705535563602	0.0	external side of plasma membrane
GO:0000139	16515	665	3	2	2012	2	2	false	0.10913138770551323	0.4685705535563602	0.0	Golgi membrane
GO:0031410	16515	2016	3	2	6076	2	2	false	0.11005291005271695	0.4685705535563602	0.0	cytoplasmic vesicle
GO:0060333	16515	85	3	1	756	1	2	false	0.11243386243384484	0.4685705535563602	8.07744334860954E-115	interferon-gamma-mediated signaling pathway
GO:0001816	16515	686	3	1	6028	1	1	false	0.11380225613827476	0.4685705535563602	0.0	cytokine production
GO:0031090	16515	3159	3	2	9284	2	2	false	0.11575460287305342	0.4685705535563602	0.0	organelle membrane
GO:0030670	16515	71	3	2	204	2	2	false	0.12001352265043512	0.4685705535563602	9.538742742441285E-57	phagocytic vesicle membrane
GO:0002428	16515	12	3	1	190	2	2	false	0.12263993316624223	0.4685705535563602	3.0852688817179707E-19	antigen processing and presentation of peptide antigen via MHC class Ib
GO:0030659	16515	712	3	2	2028	2	2	false	0.12314815085113841	0.4685705535563602	0.0	cytoplasmic vesicle membrane
GO:0002821	16515	94	3	1	757	1	3	false	0.12417437252316094	0.4685705535563602	1.0451082217737541E-122	positive regulation of adaptive immune response
GO:0006890	16515	83	3	1	665	1	1	false	0.12481203007517282	0.4685705535563602	4.191679366142009E-108	retrograde vesicle-mediated transport, Golgi to endoplasmic reticulum
GO:0002440	16515	163	3	1	2527	2	1	false	0.1248699320495006	0.4685705535563602	9.923968098089397E-262	production of molecular mediator of immune response
GO:0034341	16515	183	3	1	1457	1	2	false	0.12560054907338777	0.4685705535563602	2.265716221739365E-238	response to interferon-gamma
GO:0002699	16515	188	3	1	1496	1	3	false	0.1256684491978973	0.4685705535563602	7.484172641807918E-245	positive regulation of immune effector process
GO:0001909	16515	91	3	1	715	1	2	false	0.12727272727270159	0.4685705535563602	9.740601253182101E-118	leukocyte mediated cytotoxicity
GO:0060337	16515	90	3	1	706	1	2	false	0.12747875354106858	0.4685705535563602	2.2616969230745827E-116	type I interferon signaling pathway
GO:0009986	16515	740	3	1	10934	2	1	false	0.13078295153654818	0.4743061709058814	0.0	cell surface
GO:0036037	16515	16	3	1	116	1	1	false	0.13793103448276003	0.49290244639082204	5.754736963550127E-20	CD8-positive, alpha-beta T cell activation
GO:2001185	16515	12	3	1	86	1	2	false	0.13953488372093123	0.49290244639082204	6.5401254009684215E-15	regulation of CD8-positive, alpha-beta T cell activation
GO:0002768	16515	369	3	1	2606	1	2	false	0.1415963161935311	0.49377176929026234	0.0	immune response-regulating cell surface receptor signaling pathway
GO:0030662	16515	169	3	1	2223	2	4	false	0.1462988404103387	0.5014940916771636	6.97925402456573E-259	coated vesicle membrane
GO:0002819	16515	140	3	1	925	1	2	false	0.1513513513513032	0.5014940916771636	4.8560836184964214E-170	regulation of adaptive immune response
GO:0098797	16515	455	3	1	5728	2	2	false	0.1525716663107139	0.5014940916771636	0.0	plasma membrane protein complex
GO:0032991	16515	4639	3	2	11845	2	1	false	0.15336337349872545	0.5014940916771636	0.0	protein-containing complex
GO:0055038	16515	80	3	1	519	1	2	false	0.154142581888221	0.5014940916771636	2.7040407143140474E-96	recycling endosome membrane
GO:0005798	16515	166	3	1	2016	2	1	false	0.1579399543107783	0.5014940916771636	2.7761336944760134E-248	Golgi-associated vesicle
GO:0002705	16515	116	3	1	733	1	3	false	0.15825375170529518	0.5014940916771636	2.2703370964350394E-138	positive regulation of leukocyte mediated immunity
GO:0002475	16515	18	3	1	218	2	1	false	0.15866909060158832	0.5014940916771636	1.0651895908914654E-26	antigen processing and presentation via MHC class Ib
GO:0071346	16515	165	3	1	1025	1	2	false	0.16097560975611747	0.5014940916771636	1.0752319285473937E-195	cellular response to interferon-gamma
GO:0030658	16515	192	3	1	2267	2	4	false	0.16224808848378822	0.5014940916771636	8.308321064940812E-285	transport vesicle membrane
GO:0031301	16515	317	3	2	775	2	2	false	0.16699508210387937	0.50349678721618	6.900865278479719E-227	integral component of organelle membrane
GO:0044877	16515	821	3	1	9221	2	1	false	0.1701531988321942	0.50349678721618	0.0	protein-containing complex binding
GO:0022610	16515	1260	3	1	13878	2	1	false	0.173345270710722	0.50349678721618	0.0	biological adhesion
GO:0005215	16515	1093	3	1	11969	2	1	false	0.1743062123947276	0.50349678721618	0.0	transporter activity
GO:0009607	16515	1277	3	1	7281	1	1	false	0.17538799615377043	0.50349678721618	0.0	response to biotic stimulus
GO:0050776	16515	807	3	1	4478	1	3	false	0.18021438142022062	0.50349678721618	0.0	regulation of immune response
GO:0012507	16515	58	3	1	318	1	4	false	0.18238993710693	0.50349678721618	4.343065279702468E-65	ER to Golgi transport vesicle membrane
GO:0001775	16515	1263	3	1	12841	2	1	false	0.18704649316095773	0.50349678721618	0.0	cell activation
GO:0048284	16515	909	3	1	4814	1	1	false	0.18882426256798787	0.50349678721618	0.0	organelle fusion
GO:0005773	16515	3678	3	2	8452	2	2	false	0.1893379910104127	0.50349678721618	0.0	vacuole
GO:0042626	16515	101	3	1	531	1	2	false	0.1902071563088967	0.50349678721618	1.4405086876225164E-111	ATPase-coupled transmembrane transporter activity
GO:0055037	16515	166	3	1	865	1	1	false	0.1919075144509359	0.50349678721618	5.910959331770126E-183	recycling endosome
GO:0030133	16515	367	3	1	3629	2	2	false	0.19205739748626868	0.50349678721618	0.0	transport vesicle
GO:0042590	16515	77	3	2	175	2	2	false	0.19218390804598004	0.50349678721618	1.2171512499500792E-51	antigen processing and presentation of exogenous peptide antigen via MHC class I
GO:0050778	16515	585	3	1	2983	1	4	false	0.1961112973517026	0.50349678721618	0.0	positive regulation of immune response
GO:0051240	16515	1553	3	1	7916	1	3	false	0.19618494189035546	0.50349678721618	0.0	positive regulation of multicellular organismal process
GO:0002696	16515	304	3	1	1547	1	4	false	0.19650937297982393	0.50349678721618	0.0	positive regulation of leukocyte activation
GO:0030176	16515	144	3	2	324	2	2	false	0.19676642586859555	0.50349678721618	4.871268737106598E-96	integral component of endoplasmic reticulum membrane
GO:0045335	16515	125	3	2	279	2	1	false	0.19984012789770228	0.50349678721618	9.711089125449943E-83	phagocytic vesicle
GO:0002703	16515	172	3	1	856	1	2	false	0.20093457943930101	0.50349678721618	9.12200387929859E-186	regulation of leukocyte mediated immunity
GO:0002697	16515	365	3	1	1809	1	2	false	0.2017689331123662	0.50349678721618	0.0	regulation of immune effector process
GO:0002726	16515	18	3	1	88	1	4	false	0.20454545454544806	0.5057851239669261	4.1346883653708007E-19	positive regulation of T cell cytokine production
GO:0002250	16515	354	3	1	1668	1	1	false	0.21223021582742702	0.5200596279735148	0.0	adaptive immune response
GO:0002480	16515	9	3	1	77	2	1	false	0.22146274777853425	0.5378381017478688	6.198761061406022E-12	antigen processing and presentation of exogenous peptide antigen via MHC class I, TAP-independent
GO:0001817	16515	632	3	1	2817	1	2	false	0.2243521476746345	0.5400334882079697	0.0	regulation of cytokine production
GO:0046635	16515	56	3	1	240	1	3	false	0.2333333333333316	0.5539906567464998	3.894846379161416E-56	positive regulation of alpha-beta T cell activation
GO:0001819	16515	412	3	1	1759	1	3	false	0.23422399090385101	0.5539906567464998	0.0	positive regulation of cytokine production
GO:0031901	16515	145	3	1	602	1	2	false	0.2408637873754153	0.5638588330467958	1.2110957423101763E-143	early endosome membrane
GO:0048584	16515	2094	3	1	8465	1	3	false	0.24737152983037777	0.5638588330467958	0.0	positive regulation of response to stimulus
GO:0002474	16515	92	3	2	184	2	1	false	0.24863387978140997	0.5638588330467958	6.942880958317741E-55	antigen processing and presentation of peptide antigen via MHC class I
GO:0019221	16515	706	3	1	2821	1	2	false	0.2502658631692386	0.5638588330467958	0.0	cytokine-mediated signaling pathway
GO:0044419	16515	1871	3	1	13878	2	1	false	0.2514679881148708	0.5638588330467958	0.0	interspecies interaction between organisms
GO:0030135	16515	274	3	1	2016	2	1	false	0.2534114183306054	0.5638588330467958	0.0	coated vesicle
GO:0022804	16515	247	3	1	969	1	1	false	0.2549019607842175	0.5638588330467958	4.405229710593728E-238	active transmembrane transporter activity
GO:0002694	16515	468	3	1	1827	1	3	false	0.25615763546792225	0.5638588330467958	0.0	regulation of leukocyte activation
GO:0046634	16515	82	3	1	319	1	2	false	0.2570532915360393	0.5638588330467958	2.1420139943141881E-78	regulation of alpha-beta T cell activation
GO:0002682	16515	1311	3	1	9249	2	2	false	0.26341160140210723	0.5686406104071897	0.0	regulation of immune system process
GO:0071944	16515	5612	3	2	10934	2	1	false	0.26341440040921293	0.5686406104071897	0.0	cell periphery
GO:0005737	16515	6076	3	2	11683	2	2	false	0.27045341452748134	0.5714699702963266	0.0	cytoplasm
GO:0002684	16515	887	3	1	6068	2	3	false	0.2710062834931745	0.5714699702963266	0.0	positive regulation of immune system process
GO:0002724	16515	29	3	1	107	1	3	false	0.2710280373831843	0.5714699702963266	8.163469192513871E-27	regulation of T cell cytokine production
GO:0046631	16515	116	3	1	422	1	1	false	0.27488151658762633	0.5721079103794923	3.8716569327656174E-107	alpha-beta T cell activation
GO:0051239	16515	2782	3	1	10089	1	2	false	0.27574586182970434	0.5721079103794923	0.0	regulation of multicellular organismal process
GO:0002449	16515	193	3	1	689	1	1	false	0.28011611030482836	0.5721079103794923	1.021259377279329E-176	lymphocyte mediated immunity
GO:0022409	16515	241	3	1	852	1	3	false	0.2828638497650997	0.5721079103794923	1.3207425402735992E-219	positive regulation of cell-cell adhesion
GO:0070647	16515	1066	3	1	3764	1	1	false	0.2832093517531884	0.5721079103794923	0.0	protein modification by small protein conjugation or removal
GO:0001912	16515	46	3	1	162	1	4	false	0.28395061728393917	0.5721079103794923	1.5183445407145175E-41	positive regulation of leukocyte mediated cytotoxicity
GO:0002369	16515	38	3	1	129	1	2	false	0.29457364341085457	0.5821917808216089	1.4215032216275827E-33	T cell cytokine production
GO:0030134	16515	88	3	1	298	1	2	false	0.29530201342285534	0.5821917808216089	5.752747179084125E-78	COPII-coated ER to Golgi transport vesicle
GO:0055085	16515	1399	3	1	4702	1	1	false	0.29753296469712665	0.5821917808216089	0.0	transmembrane transport
GO:0061024	16515	1951	3	1	6509	1	1	false	0.2997388231671678	0.5821917808216089	0.0	membrane organization
GO:0002253	16515	413	3	1	2527	2	2	false	0.30021296521636315	0.5821917808216089	0.0	activation of immune response
GO:0016050	16515	1460	3	1	4814	1	1	false	0.3032820938934419	0.5821917808216089	0.0	vesicle organization
GO:0002711	16515	44	3	1	143	1	4	false	0.30769230769229367	0.5821917808216089	6.436496224699541E-38	positive regulation of T cell mediated immunity
GO:0001913	16515	41	3	1	133	1	2	false	0.3082706766917395	0.5821917808216089	2.7977178296083883E-35	T cell mediated cytotoxicity
GO:0001910	16515	62	3	1	199	1	3	false	0.3115577889447223	0.5821917808216089	4.000606128298885E-53	regulation of leukocyte mediated cytotoxicity
GO:0002700	16515	124	3	1	397	1	2	false	0.31234256926952386	0.5821917808216089	2.002998088680754E-106	regulation of production of molecular mediator of immune response
GO:0048193	16515	665	3	1	2128	1	1	false	0.31249999999983424	0.5821917808216089	0.0	Golgi vesicle transport
GO:0002702	16515	86	3	1	257	1	3	false	0.33463035019455556	0.6135155488807489	1.363801895693069E-70	positive regulation of production of molecular mediator of immune response
GO:0016020	16515	6329	3	2	10934	2	1	false	0.3350295766107691	0.6135155488807489	0.0	membrane
GO:0009605	16515	2447	3	1	7281	1	1	false	0.3360802087618808	0.6135155488807489	0.0	response to external stimulus
GO:0010008	16515	454	3	1	2387	2	3	false	0.34428349143231207	0.6243007311305926	0.0	endosome membrane
GO:0002709	16515	61	3	1	174	1	3	false	0.3505747126436791	0.6301767360075904	1.7625436070736915E-48	regulation of T cell mediated immunity
GO:0001914	16515	34	3	1	96	1	3	false	0.35416666666666585	0.6301767360075904	9.368937196908011E-27	regulation of T cell mediated cytotoxicity
GO:0098588	16515	1881	3	2	3159	2	1	false	0.3544744140042696	0.6301767360075904	0.0	bounding membrane of organelle
GO:0002456	16515	86	3	1	238	1	2	false	0.36134453781508824	0.6382189239331428	4.479770157577652E-67	T cell mediated immunity
GO:0034097	16515	1093	3	1	2958	1	1	false	0.36950642325946553	0.6467940552016954	0.0	response to cytokine
GO:0050870	16515	189	3	1	508	1	4	false	0.37204724409456225	0.6467940552016954	6.580532867089402E-145	positive regulation of T cell activation
GO:0001916	16515	28	3	1	75	1	4	false	0.3733333333333316	0.6467940552016954	3.1783128880561297E-21	positive regulation of T cell mediated cytotoxicity
GO:0048583	16515	3777	3	1	9953	1	2	false	0.3794835727913067	0.6496745007169283	0.0	regulation of response to stimulus
GO:0022407	16515	368	3	1	969	1	2	false	0.3797729618161456	0.6496745007169283	1.4663086252680296E-278	regulation of cell-cell adhesion
GO:0006952	16515	1379	3	1	3575	1	1	false	0.3857342657333946	0.6539806376115167	0.0	defense response
GO:0016817	16515	1312	3	1	3358	1	1	false	0.3907087552116796	0.6539806376115167	0.0	hydrolase activity, acting on acid anhydrides
GO:0042612	16515	9	3	1	23	1	1	false	0.3913043478260872	0.6539806376115167	1.2237056253747596E-6	MHC class I protein complex
GO:0005769	16515	339	3	1	865	1	1	false	0.3919075144510192	0.6539806376115167	1.0317500152976027E-250	early endosome
GO:0006955	16515	1668	3	1	7504	2	2	false	0.3951768972576331	0.6554153417931475	0.0	immune response
GO:0071345	16515	1013	3	1	2479	1	2	false	0.4086325131104273	0.6614765100669274	0.0	cellular response to cytokine stimulus
GO:0005515	16515	5904	3	2	9221	2	1	false	0.40993045912445397	0.6614765100669274	0.0	protein binding
GO:0006906	16515	890	3	1	2170	1	3	false	0.4101382488476744	0.6614765100669274	0.0	vesicle fusion
GO:0016887	16515	525	3	1	1279	1	1	false	0.4104769351055277	0.6614765100669274	0.0	ATPase activity
GO:0051251	16515	269	3	1	651	1	3	false	0.4132104454684448	0.6614765100669274	6.437620098865384E-191	positive regulation of lymphocyte activation
GO:0007159	16515	308	3	1	745	1	1	false	0.4134228187918296	0.6614765100669274	1.365416220452581E-218	leukocyte cell-cell adhesion
GO:0002708	16515	90	3	1	216	1	3	false	0.41666666666666136	0.6627680311890753	3.5171887384052034E-63	positive regulation of lymphocyte mediated immunity
GO:0005768	16515	865	3	1	3629	2	2	false	0.4199510071829762	0.66410856949866	0.0	endosome
GO:0045087	16515	757	3	1	1772	1	2	false	0.42720090293460156	0.6716684716659631	0.0	innate immune response
GO:0015399	16515	107	3	1	247	1	1	false	0.43319838056676596	0.6747874564459915	7.884775568303248E-73	primary active transmembrane transporter activity
GO:0002824	16515	89	3	1	205	1	3	false	0.43414634146341363	0.6747874564459915	2.0605109082257525E-60	positive regulation of adaptive immune response based on somatic recombination of immune receptors built from immunoglobulin superfamily domains
GO:0016192	16515	2128	3	1	4702	1	1	false	0.45257337303454787	0.6994315765079376	0.0	vesicle-mediated transport
GO:0070887	16515	2939	3	1	6418	1	2	false	0.4579308195697249	0.7037128978698598	0.0	cellular response to chemical stimulus
GO:0071705	16515	2183	3	1	4702	1	1	false	0.4642705231834458	0.7094470916061644	0.0	nitrogen compound transport
GO:0065007	16515	9584	3	2	13878	2	1	false	0.4768983520948942	0.7246723562559285	0.0	biological regulation
GO:0044403	16515	901	3	1	1871	1	1	false	0.48156066274726167	0.7276916681514177	0.0	symbiotic process
GO:0006950	16515	3575	3	1	7281	1	1	false	0.4910039829684965	0.7346134132398537	0.0	response to stress
GO:0061025	16515	959	3	1	1951	1	1	false	0.49154279856490213	0.7346134132398537	0.0	membrane fusion
GO:0043207	16515	1256	3	1	2462	1	2	false	0.5101543460606558	0.7582621974234884	0.0	response to external biotic stimulus
GO:0043412	16515	3949	3	1	7606	1	1	false	0.5191953720732142	0.7675062021951863	0.0	macromolecule modification
GO:0042221	16515	3829	3	1	7281	1	1	false	0.5258893009187912	0.7718185685036185	0.0	response to chemical
GO:0016787	16515	3358	3	1	6357	1	1	false	0.5282365895857171	0.7718185685036185	0.0	hydrolase activity
GO:0071702	16515	2495	3	1	4702	1	1	false	0.5306252658462377	0.7718185685036185	0.0	organic substance transport
GO:0050863	16515	289	3	1	529	1	2	false	0.5463137996218613	0.785344987911649	1.585799631091161E-157	regulation of T cell activation
GO:0002706	16515	127	3	1	232	1	2	false	0.5474137931034205	0.785344987911649	7.83524482011477E-69	regulation of lymphocyte mediated immunity
GO:0046649	16515	621	3	1	1132	1	1	false	0.5485865724382842	0.785344987911649	0.0	lymphocyte activation
GO:0007166	16515	2604	3	1	4610	1	1	false	0.5648590021697816	0.8003766478343928	0.0	cell surface receptor signaling pathway
GO:0002460	16515	200	3	1	354	1	1	false	0.5649717514125125	0.8003766478343928	1.2770643287887411E-104	adaptive immune response based on somatic recombination of immune receptors built from immunoglobulin superfamily domains
GO:0042288	16515	23	3	1	40	1	1	false	0.5750000000000033	0.8072334633642735	1.126984324689372E-11	MHC class I protein binding
GO:0098542	16515	941	3	1	1609	1	2	false	0.5848353014288356	0.8072334633642735	0.0	defense response to other organism
GO:0019538	16515	5250	3	1	8935	1	3	false	0.5875769445978096	0.8072334633642735	0.0	protein metabolic process
GO:0048522	16515	4621	3	1	12886	2	3	false	0.5886318945909153	0.8072334633642735	0.0	positive regulation of cellular process
GO:0007165	16515	4610	3	1	12851	2	5	false	0.5887867740014167	0.8072334633642735	0.0	signal transduction
GO:0005488	16515	9221	3	2	11969	2	1	false	0.5935119881858022	0.8072334633642735	0.0	binding
GO:0098609	16515	745	3	1	1255	1	1	false	0.5936254980083338	0.8072334633642735	0.0	cell-cell adhesion
GO:0051249	16515	406	3	1	678	1	2	false	0.5988200589969784	0.8072334633642735	1.5695330356692712E-197	regulation of lymphocyte activation
GO:0002822	16515	127	3	1	212	1	2	false	0.5990566037735588	0.8072334633642735	1.7928835835648818E-61	regulation of adaptive immune response based on somatic recombination of immune receptors built from immunoglobulin superfamily domains
GO:0023052	16515	5095	3	1	13878	2	1	false	0.599489557351409	0.8072334633642735	0.0	signaling
GO:1903039	16515	206	3	1	340	1	3	false	0.605882352941088	0.8106179028901632	2.187934877513681E-98	positive regulation of leukocyte cell-cell adhesion
GO:0065008	16515	3583	3	1	9584	2	1	false	0.6079634271676224	0.8106179028901632	0.0	regulation of biological quality
GO:0048518	16515	5275	3	1	13878	2	2	false	0.6157384858932995	0.816979844697451	0.0	positive regulation of biological process
GO:0050851	16515	213	3	1	336	1	1	false	0.63392857142861	0.831854161670382	3.152144557126253E-95	antigen receptor-mediated signaling pathway
GO:0007154	16515	5113	3	1	12841	2	1	false	0.637828596625818	0.831854161670382	0.0	cell communication
GO:0002443	16515	689	3	1	1079	1	1	false	0.6385542168672046	0.831854161670382	1.0361788699599989E-305	leukocyte mediated immunity
GO:0022857	16515	969	3	1	1516	1	2	false	0.6391820580481979	0.831854161670382	0.0	transmembrane transporter activity
GO:0019884	16515	175	3	2	218	2	1	false	0.6436815625923775	0.8335935783624678	1.433124354985921E-46	antigen processing and presentation of exogenous antigen
GO:0043227	16515	7507	3	2	9283	2	1	false	0.6539507789273495	0.8335935783624678	0.0	membrane-bounded organelle
GO:0005575	16515	11845	3	2	14589	2	1	false	0.6591923897048987	0.8335935783624678	0.0	cellular_component
GO:0043231	16515	7335	3	2	9029	2	2	false	0.6599481570113728	0.8335935783624678	0.0	intracellular membrane-bounded organelle
GO:0051179	16515	5875	3	1	13878	2	1	false	0.6674714852900016	0.8335935783624678	0.0	localization
GO:0044267	16515	4687	3	1	7022	1	2	false	0.6674736542281041	0.8335935783624678	0.0	cellular protein metabolic process
GO:0051707	16515	1254	3	1	1873	1	2	false	0.6695141484244481	0.8335935783624678	0.0	response to other organism
GO:0002252	16515	1079	3	1	2527	2	1	false	0.6717547086854766	0.8335935783624678	0.0	immune effector process
GO:0003674	16515	11969	3	2	14589	2	1	false	0.6730667995212539	0.8335935783624678	0.0	molecular_function
GO:0042110	16515	422	3	1	621	1	1	false	0.6795491143318819	0.8335935783624678	2.0350217108907248E-168	T cell activation
GO:0032501	16515	6028	3	1	13878	2	1	false	0.6800651759953393	0.8335935783624678	0.0	multicellular organismal process
GO:0016021	16515	749	3	2	908	2	1	false	0.6802840365431063	0.8335935783624678	3.3519406952242996E-182	integral component of membrane
GO:0045321	16515	1132	3	1	2605	2	2	false	0.6803594646928965	0.8335935783624678	0.0	leukocyte activation
GO:1901564	16515	6170	3	1	9003	1	2	false	0.6853271131903249	0.8359146851469434	0.0	organonitrogen compound metabolic process
GO:0036211	16515	3764	3	1	5415	1	2	false	0.6951061865182656	0.8440575122007511	0.0	protein modification process
GO:1903037	16515	278	3	1	396	1	2	false	0.7020202020200965	0.8481075534577932	3.9608440227055116E-104	regulation of leukocyte cell-cell adhesion
GO:0051716	16515	5952	3	1	13037	2	2	false	0.7046775995641958	0.8481075534577932	0.0	cellular response to stimulus
GO:0043229	16515	9004	3	2	10673	2	2	false	0.711689257491939	0.848727786977676	0.0	intracellular organelle
GO:0048002	16515	184	3	2	218	2	1	false	0.7117913161120438	0.848727786977676	1.3878807685550404E-40	antigen processing and presentation of peptide antigen
GO:0071310	16515	2428	3	1	3396	1	2	false	0.7149587750292418	0.848727786977676	0.0	cellular response to organic substance
GO:0044260	16515	6589	3	1	9167	1	2	false	0.7187738627761757	0.848727786977676	0.0	cellular macromolecule metabolic process
GO:0043226	16515	9283	3	2	10934	2	1	false	0.7207945543817764	0.848727786977676	0.0	organelle
GO:0071840	16515	6683	3	1	13878	2	1	false	0.7312312569110183	0.857142857142858	0.0	cellular component organization or biogenesis
GO:0006996	16515	4814	3	1	6509	1	1	false	0.7395913350707962	0.857142857142858	0.0	organelle organization
GO:0042277	16515	320	3	2	372	2	1	false	0.7396458278990871	0.857142857142858	7.299619219983943E-65	peptide binding
GO:0002757	16515	336	3	1	449	1	2	false	0.7483296213806394	0.857142857142858	2.2504906526529873E-109	immune response-activating signal transduction
GO:0005886	16515	5537	3	2	6400	2	2	false	0.7484771057987615	0.857142857142858	0.0	plasma membrane
GO:0015433	16515	3	3	1	4	1	1	false	0.7500000000000001	0.857142857142858	0.25000000000000006	ATPase-coupled peptide antigen transmembrane transporter activity
GO:1904680	16515	27	3	1	36	1	1	false	0.7500000000000008	0.857142857142858	1.0622107069139657E-8	peptide transmembrane transporter activity
GO:0016043	16515	6509	3	1	12854	2	2	false	0.7563580887694212	0.8607924692271237	0.0	cellular component organization
GO:0010033	16515	2958	3	1	3829	1	1	false	0.7725254635656792	0.8700111060734009	0.0	response to organic substance
GO:0015833	16515	1929	3	1	2495	1	2	false	0.7731462925850212	0.8700111060734009	0.0	peptide transport
GO:0050896	16515	7281	3	1	13878	2	1	false	0.7740539987858934	0.8700111060734009	0.0	response to stimulus
GO:0003824	16515	6357	3	1	11969	2	1	false	0.7801742904959434	0.8732815103493687	0.0	catalytic activity
GO:0005622	16515	10525	3	2	11845	2	1	false	0.7895315334192725	0.8777753908581192	0.0	intracellular
GO:0002478	16515	169	3	2	190	2	2	false	0.7906432748538206	0.8777753908581192	2.253134674247135E-28	antigen processing and presentation of exogenous peptide antigen
GO:0006464	16515	3764	3	1	4687	1	2	false	0.8030723277178098	0.887949890809936	0.0	cellular protein modification process
GO:0051234	16515	4792	3	1	5875	1	1	false	0.8156595744665065	0.8982162115582581	0.0	establishment of localization
GO:0032446	16515	886	3	1	1066	1	1	false	0.8311444652909008	0.9115778006416332	1.8746522401419E-209	protein modification by small protein conjugation
GO:0043170	16515	7606	3	1	8995	1	1	false	0.8455808782695051	0.9236867425273309	0.0	macromolecule metabolic process
GO:0110165	16515	10934	3	2	11845	2	1	false	0.8520889902826382	0.9270728214275104	0.0	cellular anatomical entity
GO:0009987	16515	12841	3	2	13878	2	1	false	0.8561333170471993	0.9277620009435785	0.0	cellular process
GO:0050794	16515	8239	3	1	12995	2	2	false	0.8660714333304281	0.9348072613725256	0.0	regulation of cellular process
GO:0050789	16515	8917	3	1	13878	2	2	false	0.8722301361263364	0.9350147737581437	0.0	regulation of biological process
GO:0002476	16515	12	3	1	19	2	2	false	0.8771929824561444	0.9350147737581437	1.9845995078193256E-5	antigen processing and presentation of endogenous peptide antigen via MHC class Ib
GO:0050852	16515	188	3	1	213	1	1	false	0.8826291079812619	0.9350147737581437	4.147052878639206E-33	T cell receptor signaling pathway
GO:0006807	16515	8339	3	1	9406	1	1	false	0.8865617690907434	0.9350147737581437	0.0	nitrogen compound metabolic process
GO:0042886	16515	1950	3	1	2183	1	1	false	0.8932661475035535	0.9350147737581437	3.676E-321	amide transport
GO:0008152	16515	9406	3	1	13878	2	1	false	0.8961792902955413	0.9350147737581437	0.0	metabolic process
GO:0044237	16515	8863	3	1	13059	2	2	false	0.8967759585791586	0.9350147737581437	0.0	cellular metabolic process
GO:0002479	16515	73	3	2	77	2	1	false	0.8981544771018268	0.9350147737581437	7.38948107369143E-7	antigen processing and presentation of exogenous peptide antigen via MHC class I, TAP-dependent
GO:0046979	16515	3	3	1	5	2	1	false	0.9000000000000001	0.9350147737581437	0.10000000000000002	TAP2 binding
GO:0008150	16515	13878	3	2	14589	2	1	false	0.904901259129079	0.9350147737581437	0.0	biological_process
GO:0002429	16515	336	3	1	369	1	2	false	0.9105691056909243	0.9350147737581437	7.367798983439522E-48	immune response-activating cell surface receptor signaling pathway
GO:0016567	16515	807	3	1	886	1	1	false	0.9108352144466583	0.9350147737581437	4.584485883610353E-115	protein ubiquitination
GO:0090174	16515	890	3	1	977	1	2	false	0.9109518935511326	0.9350147737581437	8.266259420119767E-127	organelle membrane fusion
GO:0044238	16515	8708	3	1	9406	1	1	false	0.9257920476364541	0.94667457502675	0.0	primary metabolic process
GO:0071704	16515	8995	3	1	9406	1	1	false	0.9563044864969051	0.9742128102140757	0.0	organic substance metabolic process
GO:0016032	16515	865	3	1	901	1	1	false	0.9600443951157176	0.9743734159383401	3.222404924236653E-65	viral process
GO:0017111	16515	1279	3	1	1312	1	1	false	0.9748475609753142	0.9857194668597972	1.671504200825845E-66	nucleoside-triphosphatase activity
GO:0006810	16515	4702	3	1	4792	1	1	false	0.9812186978288634	0.9884869844794476	1.9528703698435357E-193	transport
GO:0007155	16515	1255	3	1	1260	1	1	false	0.9960317460319057	0.9997071399287024	3.808723211297523E-14	cell adhesion
GO:0046978	16515	4	3	1	5	2	1	false	0.9999999999999998	0.9999999999999998	0.19999999999999998	TAP1 binding
GO:0000000	16515	14589	3	2	0	0	0	true	1.0	1.0	1.0	Gene Ontology
GO:0016462	16515	1312	3	1	1312	1	1	true	1.0	1.0	1.0	pyrophosphatase activity
GO:0016818	16515	1312	3	1	1312	1	1	true	1.0	1.0	1.0	hydrolase activity, acting on acid anhydrides, in phosphorus-containing anhydrides
