## Supplementary File S3 for "PIGNON: A protein-protein interaction-guided functional enrichment analysis for quantitative proteomics": table-mcl2_cluster1060-Parent-Child-Union-Benjamini-Hochberg.txt

ID	Pop.total	Pop.term	Study.total	Study.term	Pop.family	Study.family	nparents	is.trivial	p	p.adjusted	p.min	name
GO:0005905	16515	66	3	2	5127	2	2	false	1.6323578530168814E-4	0.05533693121727228	1.1678073383319881E-152	clathrin-coated pit
GO:0098833	16515	7	3	1	10934	2	2	false	0.0012800583884677455	0.21696989684528287	2.702783924684773E-25	presynaptic endocytic zone
GO:0099571	16515	8	3	1	2440	1	2	false	0.0032786885245939487	0.3704918032791162	3.246315564429612E-23	postsynaptic cytoskeleton
GO:0070064	16515	18	3	1	5904	2	1	false	0.006088780818345329	0.37702742741683987	8.64913071270439E-53	proline-rich region binding
GO:0048520	16515	19	3	1	5452	2	3	false	0.006958411448750065	0.37702742741683987	1.2710728637855441E-54	positive regulation of behavior
GO:0098871	16515	5	3	1	699	1	2	false	0.007153075822602311	0.37702742741683987	7.29494169913222E-13	postsynaptic actin cytoskeleton
GO:0002021	16515	24	3	1	6154	2	2	false	0.0077852271148020034	0.37702742741683987	7.454668317661624E-68	response to dietary excess
GO:0050795	16515	53	3	1	8966	2	2	false	0.01178815327507702	0.4520571746305836	1.6220695107531526E-140	regulation of behavior
GO:0051050	16515	859	3	2	7837	2	3	false	0.012001517910546466	0.4520571746305836	0.0	positive regulation of transport
GO:0048268	16515	16	3	1	991	1	1	false	0.016145307769931058	0.5119465082081348	2.7309018729387446E-35	clathrin coat assembly
GO:0051130	16515	1112	3	2	8217	2	3	false	0.018299748816771738	0.5119465082081348	0.0	positive regulation of cellular component organization
GO:0030139	16515	279	3	2	2016	2	1	false	0.019093406593388967	0.5119465082081348	0.0	endocytic vesicle
GO:0060996	16515	98	3	1	4812	1	2	false	0.02036575228595614	0.5119465082081348	3.4542548252348545E-207	dendritic spine development
GO:0030122	16515	10	3	1	469	1	4	false	0.021321961620467955	0.5119465082081348	7.762272461720946E-21	AP-2 adaptor complex
GO:0097440	16515	14	3	1	581	1	1	false	0.024096385542163704	0.5119465082081348	2.044078515321429E-28	apical dendrite
GO:0036465	16515	66	3	1	4702	2	2	false	0.027879078733838294	0.5119465082081348	3.666634936011638E-150	synaptic vesicle recycling
GO:0030117	16515	91	3	1	6363	2	3	false	0.028400545178619334	0.5119465082081348	1.8992109232480043E-206	membrane coat
GO:0048475	16515	91	3	1	6329	2	1	false	0.028552022785975673	0.5119465082081348	3.103347573546092E-206	coated membrane
GO:0044306	16515	158	3	1	10934	2	2	false	0.02869316712670962	0.5119465082081348	0.0	neuron projection terminus
GO:0030119	16515	38	3	1	1005	1	2	false	0.037810945273642343	0.5665834637052093	8.787205365108103E-70	AP-type membrane coat adaptor complex
GO:0060123	16515	8	3	1	188	1	2	false	0.04255319148936016	0.5665834637052093	3.004813483652656E-14	regulation of growth hormone secretion
GO:0043085	16515	1381	3	2	6623	2	3	false	0.043453907297183715	0.5665834637052093	0.0	positive regulation of catalytic activity
GO:0098772	16515	1567	3	2	11969	3	2	false	0.04691219022447666	0.5665834637052093	0.0	molecular function regulator
GO:0051128	16515	2242	3	2	10141	2	2	false	0.04886059227568546	0.5665834637052093	0.0	regulation of cellular component organization
GO:0030252	16515	11	3	1	223	1	1	false	0.049327354260091966	0.5665834637052093	7.562005621595117E-19	growth hormone secretion
GO:0016358	16515	238	3	1	4812	1	2	false	0.04945968412304025	0.5665834637052093	0.0	dendrite development
GO:0097708	16515	2016	3	2	9006	2	2	false	0.05008987160541843	0.5665834637052093	0.0	intracellular vesicle
GO:0006900	16515	613	3	2	2654	2	3	false	0.053281166960178955	0.5665834637052093	0.0	vesicle budding from membrane
GO:0046887	16515	103	3	1	1928	1	5	false	0.05342323651455073	0.5665834637052093	6.832121506860093E-174	positive regulation of hormone secretion
GO:0032879	16515	2429	3	2	10462	2	2	false	0.053887530221298906	0.5665834637052093	0.0	regulation of localization
GO:0150034	16515	309	3	1	10934	2	2	false	0.055724801399981774	0.5665834637052093	0.0	distal axon
GO:0030132	16515	15	3	1	524	2	3	false	0.05648563046431248	0.5665834637052093	2.596384170384559E-29	clathrin coat of coated pit
GO:0099563	16515	22	3	1	377	1	1	false	0.05835543766578561	0.5665834637052093	4.3910759797853224E-36	modification of synaptic structure
GO:0046883	16515	222	3	1	3557	1	5	false	0.062412145066110966	0.5665834637052093	0.0	regulation of hormone secretion
GO:0006897	16515	537	3	2	2131	2	3	false	0.06341266746423853	0.5665834637052093	0.0	endocytosis
GO:1905244	16515	13	3	1	204	1	2	false	0.06372549019607814	0.5665834637052093	8.682429094832902E-21	regulation of modification of synaptic structure
GO:0008047	16515	455	3	2	1775	2	2	false	0.06560172761480046	0.5665834637052093	0.0	enzyme activator activity
GO:0044093	16515	1894	3	2	11969	3	2	false	0.06717393996855735	0.5665834637052093	0.0	positive regulation of molecular function
GO:0097009	16515	31	3	1	444	1	1	false	0.06981981981980594	0.5665834637052093	2.050090202132269E-48	energy homeostasis
GO:0031252	16515	401	3	1	10934	2	1	false	0.07200739171421351	0.5665834637052093	0.0	cell leading edge
GO:0031982	16515	2029	3	2	7507	2	1	false	0.07302558113344068	0.5665834637052093	0.0	vesicle
GO:0030662	16515	169	3	1	2223	1	4	false	0.07602339181289056	0.5665834637052093	6.97925402456573E-259	coated vesicle membrane
GO:0010324	16515	545	3	2	1951	2	1	false	0.07792979274264286	0.5665834637052093	0.0	membrane invagination
GO:0060090	16515	370	3	1	9221	2	1	false	0.0786456972101133	0.5665834637052093	0.0	molecular adaptor activity
GO:0060124	16515	7	3	1	89	1	3	false	0.07865168539325776	0.5665834637052093	1.4513222373707512E-10	positive regulation of growth hormone secretion
GO:0045807	16515	90	3	1	1982	2	4	false	0.08877728939569098	0.5665834637052093	2.107152867461772E-158	positive regulation of endocytosis
GO:0061024	16515	1951	3	2	6509	2	1	false	0.0898111101987478	0.5665834637052093	0.0	membrane organization
GO:2000253	16515	8	3	1	89	1	3	false	0.08988764044943745	0.5665834637052093	1.4159241340201383E-11	positive regulation of feeding behavior
GO:0051049	16515	1594	3	2	5283	2	2	false	0.09099658316944222	0.5665834637052093	0.0	regulation of transport
GO:0016050	16515	1460	3	2	4814	2	1	false	0.09193612611435406	0.5665834637052093	0.0	vesicle organization
GO:0043491	16515	229	3	1	2462	1	1	false	0.0930138099107052	0.5665834637052093	0.0	protein kinase B signaling
GO:0098793	16515	525	3	1	10934	2	2	false	0.0937294354757623	0.5665834637052093	0.0	presynapse
GO:0044297	16515	538	3	1	10934	2	1	false	0.09599184791387681	0.5665834637052093	0.0	cell body
GO:0050790	16515	2225	3	2	7147	2	2	false	0.09688978769041248	0.5665834637052093	0.0	regulation of catalytic activity
GO:0030027	16515	192	3	1	1929	1	2	false	0.09953343701398212	0.5665834637052093	1.092492192813918E-270	lamellipodium
GO:0012505	16515	3456	3	2	10934	2	3	false	0.09988571158252003	0.5665834637052093	0.0	endomembrane system
GO:0043167	16515	2941	3	2	9221	2	1	false	0.10170291758441691	0.5665834637052093	0.0	ion binding
GO:0060627	16515	492	3	1	8986	2	3	false	0.10651166886507879	0.5665834637052093	0.0	regulation of vesicle-mediated transport
GO:0009914	16515	269	3	1	4834	2	2	false	0.108209223223696	0.5665834637052093	0.0	hormone transport
GO:0007610	16515	528	3	1	13878	3	1	false	0.10985771083123601	0.5665834637052093	0.0	behavior
GO:0031410	16515	2016	3	2	6076	2	2	false	0.11005291005271695	0.5665834637052093	0.0	cytoplasmic vesicle
GO:0098794	16515	620	3	1	10934	2	2	false	0.11019728375023047	0.5665834637052093	0.0	postsynapse
GO:0050803	16515	205	3	1	3583	2	1	false	0.1111707948992848	0.5665834637052093	0.0	regulation of synapse structure or activity
GO:0140238	16515	56	3	1	969	2	3	false	0.11229946524063775	0.5665834637052093	2.0965993287900018E-92	presynaptic endocytosis
GO:0051896	16515	204	3	1	1788	1	2	false	0.11409395973150309	0.5665834637052093	7.437345104961197E-275	regulation of protein kinase B signaling
GO:0030234	16515	928	3	2	2684	2	2	false	0.11946055447631672	0.5665834637052093	0.0	enzyme regulator activity
GO:0051402	16515	216	3	1	1748	1	2	false	0.12356979405040036	0.5665834637052093	4.303957424512584E-283	neuron apoptotic process
GO:0048013	16515	84	3	1	663	1	1	false	0.12669683257920214	0.5665834637052093	7.927385079231206E-109	ephrin receptor signaling pathway
GO:0140029	16515	848	3	1	12841	2	2	false	0.12772066499353327	0.5665834637052093	0.0	exocytic process
GO:0005635	16515	446	3	1	6747	2	3	false	0.12784639139300533	0.5665834637052093	0.0	nuclear envelope
GO:1903532	16515	345	3	1	5196	2	4	false	0.1283977976687854	0.5665834637052093	0.0	positive regulation of secretion by cell
GO:0048522	16515	4621	3	2	12886	2	3	false	0.12858058406666767	0.5665834637052093	0.0	positive regulation of cellular process
GO:0030666	16515	151	3	1	2247	2	4	false	0.1299133979371891	0.5665834637052093	1.2112896445731883E-239	endocytic vesicle membrane
GO:0048871	16515	444	3	1	6507	2	2	false	0.13182228356279407	0.5665834637052093	0.0	multicellular organismal homeostasis
GO:0030100	16515	183	3	1	2657	2	3	false	0.13302976678991676	0.5665834637052093	1.6071404452822673E-288	regulation of endocytosis
GO:0099003	16515	202	3	1	2914	2	2	false	0.1338578558570993	0.5665834637052093	5.975956E-318	vesicle-mediated transport in synapse
GO:0072583	16515	38	3	1	275	1	1	false	0.13818181818182548	0.5665834637052093	1.5427903380853643E-47	clathrin-dependent endocytosis
GO:0008289	16515	670	3	1	9221	2	1	false	0.1400482629374338	0.5665834637052093	0.0	lipid binding
GO:0036477	16515	797	3	1	10934	2	1	false	0.1404767462114927	0.5665834637052093	0.0	somatodendritic compartment
GO:0043523	16515	193	3	1	1361	1	3	false	0.14180749448938074	0.5665834637052093	1.63585746462904E-240	regulation of neuron apoptotic process
GO:0098590	16515	2390	3	2	6329	2	2	false	0.14256485757068196	0.5665834637052093	0.0	plasma membrane region
GO:0044305	16515	20	3	1	139	1	1	false	0.14388489208633318	0.5665834637052093	1.4104421077252027E-24	calyx of Held
GO:0060322	16515	701	3	1	4812	1	1	false	0.14567747298423697	0.5665834637052093	0.0	head development
GO:1903530	16515	650	3	1	8512	2	3	false	0.14690257654328887	0.5665834637052093	0.0	regulation of secretion by cell
GO:0051056	16515	291	3	1	1968	1	2	false	0.1478658536586761	0.5665834637052093	0.0	regulation of small GTPase mediated signal transduction
GO:0051897	16515	150	3	1	990	1	3	false	0.151515151515138	0.5665834637052093	3.811991385634738E-182	positive regulation of protein kinase B signaling
GO:0019209	16515	82	3	1	1035	2	3	false	0.15224773171115158	0.5665834637052093	7.647608841466784E-124	kinase activator activity
GO:0043524	16515	137	3	1	899	1	4	false	0.15239154616242426	0.5665834637052093	6.057065322649531E-166	negative regulation of neuron apoptotic process
GO:0098797	16515	455	3	1	5728	2	2	false	0.1525716663107139	0.5665834637052093	0.0	plasma membrane protein complex
GO:0030125	16515	23	3	1	150	1	3	false	0.1533333333333369	0.5665834637052093	1.3631735206220201E-27	clathrin vesicle coat
GO:0007631	16515	83	3	1	528	1	1	false	0.15719696969694716	0.5665834637052093	3.757649788631988E-99	feeding behavior
GO:0007186	16515	729	3	1	4610	1	1	false	0.1581344902385934	0.5665834637052093	0.0	G protein-coupled receptor signaling pathway
GO:0048260	16515	48	3	1	302	1	3	false	0.1589403973509785	0.5665834637052093	5.863368659221117E-57	positive regulation of receptor-mediated endocytosis
GO:0050807	16515	196	3	1	2362	2	3	false	0.15910751231649517	0.5665834637052093	1.4384110403117421E-292	regulation of synapse organization
GO:0030669	16515	36	3	1	226	1	3	false	0.15929203539823356	0.5665834637052093	1.265220890657806E-42	clathrin-coated endocytic vesicle membrane
GO:0065009	16515	3314	3	2	13061	3	2	false	0.16044841450059025	0.5665834637052093	0.0	regulation of molecular function
GO:0051962	16515	478	3	1	2932	1	4	false	0.16302864938615794	0.5697599189887376	0.0	positive regulation of nervous system development
GO:0070997	16515	322	3	1	1921	1	1	false	0.167621030713296	0.5798319327735444	0.0	neuron death
GO:1900006	16515	73	3	1	407	1	3	false	0.1793611793611587	0.6028223824402613	1.3718503679614936E-82	positive regulation of dendrite development
GO:0034330	16515	618	3	1	6509	2	1	false	0.1808894837383926	0.6028223824402613	0.0	cell junction organization
GO:0044309	16515	195	3	1	1047	1	1	false	0.1862464183380207	0.6028223824402613	8.065948461731084E-218	neuron spine
GO:0060548	16515	893	3	1	4730	1	3	false	0.1887949260039828	0.6028223824402613	0.0	negative regulation of cell death
GO:0005773	16515	3678	3	2	8452	2	2	false	0.1893379910104127	0.6028223824402613	0.0	vacuole
GO:0055037	16515	166	3	1	865	1	1	false	0.1919075144509359	0.6028223824402613	5.910959331770126E-183	recycling endosome
GO:0009991	16515	473	3	1	2447	1	1	false	0.19329791581499436	0.6028223824402613	0.0	response to extracellular stimulus
GO:0031975	16515	1126	3	1	10934	2	1	false	0.19536630574851327	0.6028223824402613	0.0	envelope
GO:1901215	16515	195	3	1	990	1	3	false	0.1969696969696742	0.6028223824402613	1.4670388516124116E-212	negative regulation of neuron death
GO:0017124	16515	127	3	1	644	1	1	false	0.19720496894405587	0.6028223824402613	3.4576232361850235E-138	SH3 domain binding
GO:0002790	16515	542	3	1	2726	1	2	false	0.19882611885543847	0.6028223824402613	0.0	peptide secretion
GO:0060259	16515	22	3	1	110	1	2	false	0.199999999999998	0.6028223824402613	1.3126599095472786E-23	regulation of feeding behavior
GO:0140352	16515	1405	3	1	13247	2	2	false	0.20088156271453317	0.6028223824402613	0.0	export from cell
GO:0007420	16515	659	3	1	3235	1	3	false	0.20370942813013165	0.6028223824402613	0.0	brain development
GO:0016192	16515	2128	3	2	4702	2	1	false	0.2047699562729667	0.6028223824402613	0.0	vesicle-mediated transport
GO:1901214	16515	294	3	1	1434	1	2	false	0.20502092050211207	0.6028223824402613	4.5470917E-315	regulation of neuron death
GO:0043679	16515	139	3	1	674	1	3	false	0.20623145400590281	0.6028223824402613	2.8332111861704507E-148	axon terminus
GO:0019904	16515	644	3	1	5904	2	1	false	0.20627550549578264	0.6028223824402613	0.0	protein domain specific binding
GO:0007264	16515	521	3	1	2462	1	1	false	0.2116165718928982	0.6112733220246411	0.0	small GTPase mediated signal transduction
GO:0090277	16515	85	3	1	398	1	4	false	0.21356783919596667	0.6112733220246411	4.6195976664653956E-89	positive regulation of peptide hormone secretion
GO:0043197	16515	193	3	1	895	1	3	false	0.21564245810054697	0.6112733220246411	7.061890989770185E-202	dendritic spine
GO:0007417	16515	893	3	1	4127	1	2	false	0.21637993699987298	0.6112733220246411	0.0	central nervous system development
GO:0098796	16515	1005	3	1	8532	2	2	false	0.2217209478914215	0.6211851350015859	0.0	membrane protein complex
GO:0005085	16515	212	3	1	1760	2	2	false	0.2264600237740144	0.6249365131320886	2.4038542226050965E-280	guanyl-nucleotide exchange factor activity
GO:0010720	16515	490	3	1	2161	1	3	false	0.22674687644615604	0.6249365131320886	0.0	positive regulation of cell development
GO:0010817	16515	444	3	1	3583	2	1	false	0.23251152029579059	0.6296859169199557	0.0	regulation of hormone levels
GO:0031967	16515	1126	3	1	9029	2	3	false	0.23387822912926962	0.6296859169199557	0.0	organelle envelope
GO:0030128	16515	11	3	1	47	1	2	false	0.23404255319148798	0.6296859169199557	5.741472862239223E-11	clathrin coat of endocytic vesicle
GO:0051020	16515	515	3	1	2163	1	1	false	0.2380952380954571	0.6346724111682044	0.0	GTPase binding
GO:0010942	16515	661	3	1	5164	2	3	false	0.2396403204410919	0.6346724111682044	0.0	positive regulation of cell death
GO:0019207	16515	197	3	1	1516	2	2	false	0.2430828043227745	0.6363165458011271	1.5453463694756356E-253	kinase regulator activity
GO:0030120	16515	50	3	1	203	1	2	false	0.2463054187192218	0.6363165458011271	9.387460975878858E-49	vesicle coat
GO:0010562	16515	1074	3	1	4324	1	3	false	0.24838112858466996	0.6363165458011271	0.0	positive regulation of phosphorus metabolic process
GO:0005543	16515	409	3	1	1634	1	2	false	0.2503059975519952	0.6363165458011271	0.0	phospholipid binding
GO:0010976	16515	263	3	1	1044	1	4	false	0.2519157088122354	0.6363165458011271	4.282437784198403E-255	positive regulation of neuron projection development
GO:0030135	16515	274	3	1	2016	2	1	false	0.2534114183306054	0.6363165458011271	0.0	coated vesicle
GO:0023061	16515	600	3	1	2361	1	2	false	0.2541296060990511	0.6363165458011271	0.0	signal release
GO:0016043	16515	6509	3	2	12854	2	2	false	0.256400585566798	0.6363165458011271	0.0	cellular component organization
GO:0045334	16515	53	3	1	382	2	2	false	0.2585507963336902	0.6363165458011271	2.662926170075324E-66	clathrin-coated endocytic vesicle
GO:0045666	16515	337	3	1	1301	1	3	false	0.2590315142199278	0.6363165458011271	2.4E-322	positive regulation of neuron differentiation
GO:0071944	16515	5612	3	2	10934	2	1	false	0.26341440040921293	0.6424279261778646	0.0	cell periphery
GO:0005737	16515	6076	3	2	11683	2	2	false	0.27045341452748134	0.6467102325770709	0.0	cytoplasm
GO:0098978	16515	331	3	1	1222	1	1	false	0.2708674304420375	0.6467102325770709	3.922962351009685E-309	glutamatergic synapse
GO:0048259	16515	94	3	1	347	1	2	false	0.27089337175794714	0.6467102325770709	1.9348864789130893E-87	regulation of receptor-mediated endocytosis
GO:0045597	16515	884	3	1	5910	2	4	false	0.2768022280388077	0.6516991245153402	0.0	positive regulation of cell differentiation
GO:0008219	16515	1921	3	1	12841	2	1	false	0.2768279466967817	0.6516991245153402	0.0	cell death
GO:0050769	16515	427	3	1	1522	1	4	false	0.2805519053874188	0.6539099571775536	0.0	positive regulation of neurogenesis
GO:0051174	16515	1639	3	1	5798	1	2	false	0.2826836840292832	0.6539099571775536	0.0	regulation of phosphorus metabolic process
GO:0050773	16515	150	3	1	529	1	2	false	0.2835538752362843	0.6539099571775536	2.660079483407983E-136	regulation of dendrite development
GO:0043087	16515	437	3	1	1470	1	2	false	0.29727891156468783	0.6688306678279227	0.0	regulation of GTPase activity
GO:0008092	16515	957	3	1	5904	2	1	false	0.297935698948446	0.6688306678279227	0.0	cytoskeletal protein binding
GO:0051960	16515	821	3	1	2749	1	2	false	0.2986540560206376	0.6688306678279227	0.0	regulation of nervous system development
GO:0051094	16515	1228	3	1	7511	2	3	false	0.30027515790861736	0.6688306678279227	0.0	positive regulation of developmental process
GO:0030054	16515	1821	3	1	10934	2	1	false	0.30536499724871	0.6688306678279227	0.0	cell junction
GO:0010941	16515	1424	3	1	8412	2	2	false	0.3099242873820531	0.6688306678279227	0.0	regulation of cell death
GO:0060589	16515	317	3	1	1853	2	2	false	0.3129581473742066	0.6688306678279227	0.0	nucleoside-triphosphatase regulator activity
GO:0031346	16515	354	3	1	2059	2	3	false	0.3143661405450726	0.6688306678279227	0.0	positive regulation of cell projection organization
GO:0065008	16515	3583	3	2	9584	3	1	false	0.3147747315980129	0.6688306678279227	0.0	regulation of biological quality
GO:0009967	16515	1541	3	1	4877	1	5	false	0.31597293418101735	0.6688306678279227	0.0	positive regulation of signal transduction
GO:0042995	16515	1906	3	1	10934	2	1	false	0.3182634551571402	0.6688306678279227	0.0	cell projection
GO:0048518	16515	5275	3	2	13878	3	2	false	0.32358231885316724	0.6688306678279227	0.0	positive regulation of biological process
GO:0033674	16515	596	3	1	1822	1	4	false	0.32711306256847844	0.6688306678279227	0.0	positive regulation of kinase activity
GO:0007267	16515	1687	3	1	5153	1	2	false	0.3273821075087925	0.6688306678279227	0.0	cell-cell signaling
GO:1902533	16515	938	3	1	2860	1	3	false	0.3279720279723699	0.6688306678279227	0.0	positive regulation of intracellular signal transduction
GO:0065007	16515	9584	3	3	13878	3	1	false	0.32931968937529044	0.6688306678279227	0.0	biological regulation
GO:0043068	16515	611	3	1	1849	1	3	false	0.3304488912922564	0.6688306678279227	0.0	positive regulation of programmed cell death
GO:0045595	16515	1604	3	1	8813	2	3	false	0.33089920654034405	0.6688306678279227	0.0	regulation of cell differentiation
GO:0043547	16515	366	3	1	1100	1	3	false	0.3327272727273241	0.6688306678279227	5.201504897444228E-303	positive regulation of GTPase activity
GO:0060284	16515	839	3	1	2508	1	2	false	0.33452950558254696	0.6688306678279227	0.0	regulation of cell development
GO:0016020	16515	6329	3	2	10934	2	1	false	0.3350295766107691	0.6688306678279227	0.0	membrane
GO:0012506	16515	733	3	1	3955	2	2	false	0.3363591542933918	0.6688306678279227	0.0	vesicle membrane
GO:0099504	16515	182	3	1	538	1	2	false	0.33828996282535356	0.6688306678279227	8.472670473820942E-149	synaptic vesicle cycle
GO:0060999	16515	43	3	1	127	1	3	false	0.3385826771653572	0.6688306678279227	6.646308855237307E-35	positive regulation of dendritic spine development
GO:0006793	16515	3009	3	1	8863	1	1	false	0.33950129752937425	0.6688306678279227	0.0	phosphorus metabolic process
GO:0048284	16515	909	3	1	4814	2	1	false	0.3420257471558636	0.6688306678279227	0.0	organelle fusion
GO:2000026	16515	1794	3	1	5196	1	3	false	0.345265588914855	0.6688306678279227	0.0	regulation of multicellular organismal development
GO:0051347	16515	662	3	1	3461	2	3	false	0.3460072851404086	0.6688306678279227	0.0	positive regulation of transferase activity
GO:0015629	16515	696	3	1	1977	1	1	false	0.35204855842157834	0.6688306678279227	0.0	actin cytoskeleton
GO:0044419	16515	1871	3	1	13878	3	1	false	0.3523978954526857	0.6688306678279227	0.0	interspecies interaction between organisms
GO:0051240	16515	1553	3	1	7916	2	3	false	0.3539012760959265	0.6688306678279227	0.0	positive regulation of multicellular organismal process
GO:0051047	16515	367	3	1	1869	2	3	false	0.35424994529284504	0.6688306678279227	0.0	positive regulation of secretion
GO:0043065	16515	606	3	1	1697	1	3	false	0.3571007660579898	0.6688306678279227	0.0	positive regulation of apoptotic process
GO:0051345	16515	761	3	1	3821	2	3	false	0.35870108836288306	0.6688306678279227	0.0	positive regulation of hydrolase activity
GO:0045937	16515	1074	3	1	2991	1	3	false	0.35907723169522693	0.6688306678279227	0.0	positive regulation of phosphate metabolic process
GO:0007167	16515	947	3	1	2604	1	1	false	0.3636712749612888	0.6729870414079062	0.0	enzyme linked receptor protein signaling pathway
GO:0030695	16515	278	3	1	759	1	2	false	0.3662714097495094	0.6729870414079062	9.439496325026014E-216	GTPase regulator activity
GO:0005509	16515	635	3	1	1729	1	1	false	0.36726431463263315	0.6729870414079062	0.0	calcium ion binding
GO:0015631	16515	354	3	1	957	1	1	false	0.3699059561127681	0.6741834361410128	5.238274028515363E-273	tubulin binding
GO:0090276	16515	186	3	1	498	1	3	false	0.3734939759036425	0.6770826621996514	3.29590887897364E-142	regulation of peptide hormone secretion
GO:0030182	16515	1250	3	1	3328	1	2	false	0.37560096153843164	0.6772804572421719	0.0	neuron differentiation
GO:0048468	16515	1897	3	1	5006	1	3	false	0.3789452656821435	0.6781577837227613	0.0	cell development
GO:0051179	16515	5875	3	2	13878	3	1	false	0.38589105521049927	0.6781577837227613	0.0	localization
GO:0035556	16515	2462	3	1	11378	2	2	false	0.38595850583595853	0.6781577837227613	0.0	intracellular signal transduction
GO:0030072	16515	223	3	1	574	1	2	false	0.3885017421602583	0.6781577837227613	8.433317105972581E-166	peptide hormone secretion
GO:0022008	16515	1450	3	1	3721	1	2	false	0.3896801934959465	0.6781577837227613	0.0	neurogenesis
GO:0016817	16515	1312	3	1	3358	1	1	false	0.3907087552116796	0.6781577837227613	0.0	hydrolase activity, acting on acid anhydrides
GO:0031344	16515	627	3	1	2838	2	2	false	0.393110967201925	0.6781577837227613	0.0	regulation of cell projection organization
GO:0030131	16515	23	3	1	58	1	2	false	0.3965517241379357	0.6781577837227613	1.1364634933673295E-16	clathrin adaptor complex
GO:0030030	16515	1456	3	1	6509	2	1	false	0.397369893868878	0.6781577837227613	0.0	cell projection organization
GO:0002793	16515	253	3	1	634	1	3	false	0.3990536277603645	0.6781577837227613	1.938952191277264E-184	positive regulation of peptide secretion
GO:1905274	16515	6	3	1	15	1	2	false	0.39999999999999997	0.6781577837227613	1.998001998002E-4	regulation of modification of postsynaptic actin cytoskeleton
GO:0050794	16515	8239	3	2	12995	2	2	false	0.401954730578933	0.6781577837227613	0.0	regulation of cellular process
GO:0032501	16515	6028	3	2	13878	3	1	false	0.40209355318075224	0.6781577837227613	0.0	multicellular organismal process
GO:0010975	16515	467	3	1	1149	1	3	false	0.40644038294169643	0.6797761737868075	0.0	regulation of neuron projection development
GO:0050793	16515	2287	3	1	9945	2	2	false	0.4070636084918051	0.6797761737868075	0.0	regulation of developmental process
GO:0005515	16515	5904	3	2	9221	2	1	false	0.40993045912445397	0.6812079688391661	0.0	protein binding
GO:0005768	16515	865	3	1	3629	2	2	false	0.4199510071829762	0.689021747220444	0.0	endosome
GO:0120035	16515	617	3	1	1447	1	2	false	0.4263994471319837	0.689021747220444	0.0	regulation of plasma membrane bounded cell projection organization
GO:0051338	16515	966	3	1	3980	2	2	false	0.4265634531030445	0.689021747220444	0.0	regulation of transferase activity
GO:0090087	16515	662	3	1	2719	2	2	false	0.4277329483918277	0.689021747220444	0.0	regulation of peptide transport
GO:0043069	16515	808	3	1	1883	1	3	false	0.42910249601722683	0.689021747220444	0.0	negative regulation of programmed cell death
GO:0046879	16515	261	3	1	608	1	2	false	0.42927631578949466	0.689021747220444	1.288043533008145E-179	hormone secretion
GO:0060998	16515	75	3	1	173	1	2	false	0.4335260115606976	0.689021747220444	6.333263082873936E-51	regulation of dendritic spine development
GO:0048584	16515	2094	3	1	8465	2	3	false	0.43357238244826934	0.689021747220444	0.0	positive regulation of response to stimulus
GO:0098805	16515	1574	3	1	6329	2	1	false	0.43557254258201533	0.689021747220444	0.0	whole membrane
GO:0005856	16515	1977	3	1	4526	1	1	false	0.43680954485362317	0.689021747220444	0.0	cytoskeleton
GO:0023056	16515	1745	3	1	6990	2	3	false	0.43699019366488334	0.689021747220444	0.0	positive regulation of signaling
GO:0043549	16515	879	3	1	1984	1	3	false	0.44304435483874477	0.6922752735218205	0.0	regulation of kinase activity
GO:0002791	16515	437	3	1	986	1	3	false	0.44320486815400545	0.6922752735218205	3.509597636446445E-293	regulation of peptide secretion
GO:0030665	16515	106	3	1	237	1	2	false	0.44725738396625836	0.6922752735218205	3.258913058416741E-70	clathrin-coated vesicle membrane
GO:0045664	16515	602	3	1	1345	1	2	false	0.4475836431225906	0.6922752735218205	0.0	regulation of neuron differentiation
GO:0099159	16515	9	3	1	20	1	2	false	0.45000000000000057	0.6922752735218205	5.9537985234579775E-6	regulation of modification of postsynaptic structure
GO:0042327	16515	1021	3	1	2255	1	3	false	0.4527716186250581	0.6922752735218205	0.0	positive regulation of phosphorylation
GO:0010647	16515	1736	3	1	6661	2	3	false	0.4533484092089798	0.6922752735218205	0.0	positive regulation of cell communication
GO:0043933	16515	1711	3	1	6509	2	1	false	0.4566644189757515	0.6923957828350629	0.0	protein-containing complex subunit organization
GO:0050767	16515	737	3	1	1592	1	4	false	0.4629396984927175	0.6923957828350629	0.0	regulation of neurogenesis
GO:0005096	16515	246	3	1	915	2	4	false	0.46563833984990755	0.6923957828350629	1.608902497232652E-230	GTPase activator activity
GO:0031325	16515	2641	3	1	9799	2	4	false	0.46641511527881546	0.6923957828350629	0.0	positive regulation of cellular metabolic process
GO:0048869	16515	3513	3	1	13027	2	2	false	0.4666342097695012	0.6923957828350629	0.0	cellular developmental process
GO:0043066	16515	795	3	1	1702	1	3	false	0.46709753231478407	0.6923957828350629	0.0	negative regulation of apoptotic process
GO:0009893	16515	2828	3	1	10458	2	3	false	0.4677245848649835	0.6923957828350629	0.0	positive regulation of metabolic process
GO:0071840	16515	6683	3	2	13878	3	1	false	0.47234086918273366	0.6961893680562901	0.0	cellular component organization or biogenesis
GO:0051239	16515	2782	3	1	10089	2	2	false	0.47547574013626226	0.6977760861739953	0.0	regulation of multicellular organismal process
GO:0007399	16515	1971	3	1	4127	1	1	false	0.4775866246659873	0.6978528696628005	0.0	nervous system development
GO:0044403	16515	901	3	1	1871	1	1	false	0.48156066274726167	0.7006397625378614	0.0	symbiotic process
GO:0065003	16515	1426	3	1	2900	1	2	false	0.49172413793162234	0.7103278077854325	0.0	protein-containing complex assembly
GO:0051336	16515	1199	3	1	4153	2	2	false	0.4941116689315289	0.7103278077854325	0.0	regulation of hydrolase activity
GO:0030118	16515	45	3	1	91	1	1	false	0.4945054945054928	0.7103278077854325	4.8686031033604515E-27	clathrin coat
GO:0097447	16515	581	3	1	1166	1	3	false	0.49828473413403224	0.7127363918626031	0.0	dendritic tree
GO:0048666	16515	1027	3	1	1990	1	2	false	0.5160804020101041	0.7331109814180632	0.0	neuron development
GO:0051046	16515	692	3	1	2270	2	2	false	0.5168540547460682	0.7331109814180632	0.0	regulation of secretion
GO:1902531	16515	1775	3	1	3387	1	2	false	0.5240625922641011	0.7402384115730428	0.0	regulation of intracellular signal transduction
GO:0046903	16515	1477	3	1	4702	2	1	false	0.5296167200087311	0.7449795356139413	0.0	secretion
GO:0050896	16515	7281	3	2	13878	3	1	false	0.5369377066449057	0.7485614982408881	0.0	response to stimulus
GO:0009966	16515	2880	3	1	5336	1	4	false	0.539730134934311	0.7485614982408881	0.0	regulation of signal transduction
GO:0048523	16515	4164	3	1	12864	2	3	false	0.5426272538044857	0.7485614982408881	0.0	negative regulation of cellular process
GO:0003824	16515	6357	3	2	11969	3	1	false	0.5466266953838821	0.7485614982408881	0.0	catalytic activity
GO:0006996	16515	4814	3	2	6509	2	1	false	0.5469657491843531	0.7485614982408881	0.0	organelle organization
GO:0019220	16515	1639	3	1	2991	1	2	false	0.547977265128627	0.7485614982408881	0.0	regulation of phosphate metabolic process
GO:0043005	16515	1047	3	1	1906	1	1	false	0.54931794333664	0.7485614982408881	0.0	neuron projection
GO:0003674	16515	11969	3	3	14589	3	1	false	0.5521759367843886	0.7485614982408881	0.0	molecular_function
GO:0006887	16515	848	3	1	2563	2	3	false	0.5523411132344955	0.7485614982408881	0.0	exocytosis
GO:0030425	16515	581	3	1	1047	1	2	false	0.5549188156636807	0.7485614982408881	1.4979502321803E-311	dendrite
GO:0009605	16515	2447	3	1	7281	2	1	false	0.5592411605685275	0.7485614982408881	0.0	response to external stimulus
GO:0043025	16515	472	3	1	843	1	2	false	0.5599051008303412	0.7485614982408881	2.652551411051871E-250	neuronal cell body
GO:0031090	16515	3159	3	1	9284	2	2	false	0.5647710326371135	0.7485614982408881	0.0	organelle membrane
GO:0007166	16515	2604	3	1	4610	1	1	false	0.5648590021697816	0.7485614982408881	0.0	cell surface receptor signaling pathway
GO:0003924	16515	723	3	1	1279	1	1	false	0.5652853792025586	0.7485614982408881	0.0	GTPase activity
GO:0016772	16515	1632	3	1	2841	1	1	false	0.5744456177411846	0.7554918815660838	0.0	transferase activity, transferring phosphorus-containing groups
GO:0030424	16515	602	3	1	1047	1	1	false	0.5749761222538338	0.7554918815660838	3.60013370824989E-309	axon
GO:0030659	16515	712	3	1	2028	2	2	false	0.5790214743957189	0.7578698062554005	0.0	cytoplasmic vesicle membrane
GO:0007165	16515	4610	3	1	12851	2	5	false	0.5887867740014167	0.767333888125808	0.0	signal transduction
GO:0016301	16515	1426	3	1	2396	1	2	false	0.5951585976633993	0.767333888125808	0.0	kinase activity
GO:0098588	16515	1881	3	1	3159	1	1	false	0.5954415954409462	0.767333888125808	0.0	bounding membrane of organelle
GO:0031175	16515	915	3	1	1533	1	2	false	0.5968688845399999	0.767333888125808	0.0	neuron projection development
GO:0019899	16515	2163	3	1	5904	2	1	false	0.5985419429819703	0.767333888125808	0.0	enzyme binding
GO:0023051	16515	3308	3	1	9004	2	2	false	0.5998332753785816	0.767333888125808	0.0	regulation of signaling
GO:0050808	16515	377	3	1	618	1	1	false	0.6100323624595061	0.777447258923957	9.974271446309599E-179	synapse organization
GO:0048583	16515	3777	3	1	9953	2	2	false	0.6149830247115128	0.780821143734842	0.0	regulation of response to stimulus
GO:0042325	16515	1477	3	1	2359	1	2	false	0.6261127596442257	0.7909004502947411	0.0	regulation of phosphorylation
GO:0010646	16515	3269	3	1	8383	2	2	false	0.6278745320764318	0.7909004502947411	0.0	regulation of cell communication
GO:0032991	16515	4639	3	1	11845	2	1	false	0.6299207126241301	0.7909004502947411	0.0	protein-containing complex
GO:0007154	16515	5113	3	1	12841	2	1	false	0.637828596625818	0.796527332071296	0.0	cell communication
GO:0022607	16515	2668	3	1	6683	2	2	false	0.6391015761751991	0.796527332071296	0.0	cellular component assembly
GO:0030136	16515	177	3	1	274	1	1	false	0.6459854014597985	0.8021576963182114	9.172860720852975E-77	clathrin-coated vesicle
GO:0048513	16515	3125	3	1	4812	1	2	false	0.6494181213633105	0.8032221523781576	0.0	animal organ development
GO:0006906	16515	890	3	1	2170	2	3	false	0.652174652039981	0.8032221523781576	0.0	vesicle fusion
GO:0043227	16515	7507	3	2	9283	2	1	false	0.6539507789273495	0.8032221523781576	0.0	membrane-bounded organelle
GO:0043231	16515	7335	3	2	9029	2	2	false	0.6599481570113728	0.8076621849344959	0.0	intracellular membrane-bounded organelle
GO:0051234	16515	4792	3	2	5875	2	1	false	0.6652749440408866	0.8091438010107388	0.0	establishment of localization
GO:0031323	16515	4758	3	1	11275	2	3	false	0.6659325087964487	0.8091438010107388	0.0	regulation of cellular metabolic process
GO:0045202	16515	1222	3	1	1821	1	1	false	0.6710598572206609	0.812461755706443	0.0	synapse
GO:0019222	16515	5105	3	1	11880	2	2	false	0.6747942851431983	0.8133597998079984	0.0	regulation of metabolic process
GO:0044085	16515	2890	3	1	6683	2	1	false	0.6779129683640159	0.8133597998079984	0.0	cellular component biogenesis
GO:0043067	16515	1303	3	1	1919	1	2	false	0.6789994788957627	0.8133597998079984	0.0	regulation of programmed cell death
GO:0016740	16515	2841	3	1	6357	2	1	false	0.6941291458980873	0.8266258212147335	0.0	transferase activity
GO:0034622	16515	991	3	1	1426	1	1	false	0.6949509116407051	0.8266258212147335	0.0	cellular protein-containing complex assembly
GO:0007169	16515	663	3	1	947	1	1	false	0.7001055966206824	0.8278180736298325	2.243481396692591E-250	transmembrane receptor protein tyrosine kinase signaling pathway
GO:0051716	16515	5952	3	1	13037	2	2	false	0.7046775995641958	0.8278180736298325	0.0	cellular response to stimulus
GO:0050789	16515	8917	3	2	13878	3	2	false	0.708015106412641	0.8278180736298325	0.0	regulation of biological process
GO:0005634	16515	3375	3	1	7335	2	1	false	0.7085663712699258	0.8278180736298325	0.0	nucleus
GO:0048519	16515	4686	3	1	13878	3	2	false	0.7094629446470648	0.8278180736298325	0.0	negative regulation of biological process
GO:0043229	16515	9004	3	2	10673	2	2	false	0.711689257491939	0.8278180736298325	0.0	intracellular organelle
GO:0071705	16515	2183	3	1	4702	2	1	false	0.7130468362829236	0.8278180736298325	0.0	nitrogen compound transport
GO:0043226	16515	9283	3	2	10934	2	1	false	0.7207945543817764	0.8339568393700417	0.0	organelle
GO:0042592	16515	1707	3	1	3583	2	1	false	0.7259298632900306	0.8357473035439108	0.0	homeostatic process
GO:0099010	16515	16	3	1	22	1	1	false	0.7272727272727247	0.8357473035439108	1.3402490182675935E-5	modification of postsynaptic structure
GO:0043228	16515	4536	3	1	9283	2	1	false	0.7385328993778939	0.8389726564787787	0.0	non-membrane-bounded organelle
GO:0043168	16515	1438	3	1	2941	2	1	false	0.7389122122813316	0.8389726564787787	0.0	anion binding
GO:0016310	16515	2217	3	1	2991	1	1	false	0.7412236710138105	0.8389726564787787	0.0	phosphorylation
GO:0061025	16515	959	3	1	1951	2	1	false	0.7415994427572395	0.8389726564787787	0.0	membrane fusion
GO:0023052	16515	5095	3	1	13878	3	1	false	0.746549279549942	0.8389726564787787	0.0	signaling
GO:0005886	16515	5537	3	2	6400	2	2	false	0.7484771057987615	0.8389726564787787	0.0	plasma membrane
GO:0008017	16515	265	3	1	354	1	1	false	0.748587570621612	0.8389726564787787	4.169266417251734E-86	microtubule binding
GO:0098885	16515	12	3	1	16	1	1	false	0.7500000000000008	0.8389726564787787	5.494505494505489E-4	modification of postsynaptic actin cytoskeleton
GO:0043232	16515	4526	3	1	9010	2	2	false	0.7523530606771349	0.8389726564787787	0.0	intracellular non-membrane-bounded organelle
GO:0042981	16515	1289	3	1	1705	1	2	false	0.7560117302046409	0.8402884476700762	0.0	regulation of apoptotic process
GO:0032502	16515	5265	3	1	13878	3	1	false	0.7609849240888042	0.8418948105180353	0.0	developmental process
GO:0006898	16515	275	3	1	537	2	1	false	0.7624239139499611	0.8418948105180353	7.557181205381543E-161	receptor-mediated endocytosis
GO:0015833	16515	1929	3	1	2495	1	2	false	0.7731462925850212	0.8509629648906565	0.0	peptide transport
GO:0016787	16515	3358	3	1	6357	2	1	false	0.7774784920661009	0.8526837907229298	0.0	hydrolase activity
GO:0071702	16515	2495	3	1	4702	2	1	false	0.7797403395991394	0.8526837907229298	0.0	organic substance transport
GO:0005622	16515	10525	3	2	11845	2	1	false	0.7895315334192725	0.8606147582930334	0.0	intracellular
GO:0048488	16515	56	3	1	66	1	2	false	0.8484848484848416	0.9219114219114144	4.739773423445496E-12	synaptic vesicle endocytosis
GO:0110165	16515	10934	3	2	11845	2	1	false	0.8520889902826382	0.9228695453859884	0.0	cellular anatomical entity
GO:0048731	16515	4127	3	1	4812	1	2	false	0.8576475477984249	0.9234473010321397	0.0	system development
GO:0043169	16515	1836	3	1	2941	2	1	false	0.8589123510650757	0.9234473010321397	0.0	cation binding
GO:0008150	16515	13878	3	3	14589	3	1	false	0.8607945342954457	0.9234473010321397	0.0	biological_process
GO:0005488	16515	9221	3	2	11969	3	1	false	0.8660900684948571	0.9261972656774654	0.0	binding
GO:0042886	16515	1950	3	1	2183	1	1	false	0.8932661475035535	0.9522554213952975	3.676E-321	amide transport
GO:0044237	16515	8863	3	1	13059	2	2	false	0.8967759585791586	0.9530001566092	0.0	cellular metabolic process
GO:0032940	16515	1368	3	1	1513	1	2	false	0.9041639127564974	0.955092824662929	8.433213512315943E-207	secretion by cell
GO:0007275	16515	4343	3	1	6284	2	2	false	0.904627310640097	0.955092824662929	0.0	multicellular organism development
GO:0005575	16515	11845	3	2	14589	3	1	false	0.9071973142816022	0.955092824662929	0.0	cellular_component
GO:0090174	16515	890	3	1	977	1	2	false	0.9109518935511326	0.9560764455536654	8.266259420119767E-127	organelle membrane fusion
GO:0048856	16515	4812	3	1	5265	1	1	false	0.9139601139625344	0.9562730822015406	0.0	anatomical structure development
GO:0006915	16515	1695	3	1	1819	1	1	false	0.9318306761956433	0.9719710745548402	6.637702222380925E-196	apoptotic process
GO:0046872	16515	1729	3	1	1836	1	1	false	0.9417211328980686	0.9758376048071694	1.6689959932889248E-176	metal ion binding
GO:0031667	16515	446	3	1	473	1	1	false	0.9429175475687595	0.9758376048071694	1.3938072204249328E-44	response to nutrient levels
GO:0012501	16515	1819	3	1	1921	1	1	false	0.9469026548681181	0.9758376048071694	1.7730777300949983E-172	programmed cell death
GO:0030154	16515	3328	3	1	3513	1	1	false	0.9473384571602879	0.9758376048071694	6.4067112836E-314	cell differentiation
GO:0048699	16515	1380	3	1	1450	1	1	false	0.9517241379311188	0.9758376048071694	3.2946673344839256E-121	generation of neurons
GO:0099500	16515	848	3	1	890	1	2	false	0.9528089887645222	0.9758376048071694	5.0133519213091185E-73	vesicle fusion to plasma membrane
GO:0120025	16515	1906	3	1	2390	2	2	false	0.9590571149854537	0.9771992548336685	0.0	plasma membrane bounded cell projection
GO:0016032	16515	865	3	1	901	1	1	false	0.9600443951157176	0.9771992548336685	3.222404924236653E-65	viral process
GO:0006810	16515	4702	3	2	4792	2	1	false	0.9627862864732899	0.9771992548336685	1.9528703698435357E-193	transport
GO:0008152	16515	9406	3	1	13878	3	1	false	0.9665553061074156	0.9780962649863102	0.0	metabolic process
GO:0017111	16515	1279	3	1	1312	1	1	false	0.9748475609753142	0.983551557055451	1.671504200825845E-66	nucleoside-triphosphatase activity
GO:0009987	16515	12841	3	2	13878	3	1	false	0.9840967430661428	0.9898705214911095	0.0	cellular process
GO:0120036	16515	1437	3	1	1456	1	1	false	0.9869505494513129	0.9898705214911095	1.0870553178834464E-43	plasma membrane bounded cell projection organization
GO:0006796	16515	2991	3	1	3009	1	1	false	0.9940179461596822	0.9940179461596822	1.6476590431454356E-47	phosphate-containing compound metabolic process
GO:0000000	16515	14589	3	3	0	0	0	true	1.0	1.0	1.0	Gene Ontology
GO:0016462	16515	1312	3	1	1312	1	1	true	1.0	1.0	1.0	pyrophosphatase activity
GO:0016818	16515	1312	3	1	1312	1	1	true	1.0	1.0	1.0	hydrolase activity, acting on acid anhydrides, in phosphorus-containing anhydrides
