## Supplementary File S3 for "PIGNON: A protein-protein interaction-guided functional enrichment analysis for quantitative proteomics": table-mcl2_cluster1061-Parent-Child-Union-Benjamini-Hochberg.txt

ID	Pop.total	Pop.term	Study.total	Study.term	Pop.family	Study.family	nparents	is.trivial	p	p.adjusted	p.min	name
GO:0000407	16515	31	3	1	10934	1	2	false	0.002835192976048536	0.5649540184392166	5.387129802351179E-92	phagophore assembly site
GO:0034497	16515	12	3	1	2061	1	2	false	0.005822416302768676	0.5649540184392166	8.420435240718927E-32	protein localization to phagophore assembly site
GO:0034045	16515	16	3	1	1583	1	2	false	0.010107391029699656	0.5649540184392166	1.4519605532447124E-38	phagophore assembly site membrane
GO:0035562	16515	9	3	1	658	1	3	false	0.013677811550152554	0.5649540184392166	1.658035251279663E-20	negative regulation of chromatin binding
GO:0006497	16515	76	3	1	3766	1	2	false	0.020180562931462916	0.5649540184392166	6.908781182867176E-161	protein lipidation
GO:0042157	16515	111	3	1	5250	1	1	false	0.021142857142898524	0.5649540184392166	6.563890444493433E-233	lipoprotein metabolic process
GO:0040031	16515	4	3	1	164	1	2	false	0.024390243902439768	0.5649540184392166	3.442222180227086E-8	snRNA modification
GO:0005776	16515	90	3	1	3678	1	1	false	0.02446982055468511	0.5649540184392166	5.5420456661233615E-183	autophagosome
GO:0019898	16515	273	3	1	10934	1	2	false	0.02496798975681728	0.5649540184392166	0.0	extrinsic component of membrane
GO:0030968	16515	123	3	1	4700	1	3	false	0.026170212766037943	0.5649540184392166	1.305602730864387E-246	endoplasmic reticulum unfolded protein response
GO:0035561	16515	22	3	1	787	1	2	false	0.02795425667091051	0.5649540184392166	2.937469690276513E-43	regulation of chromatin binding
GO:0044804	16515	14	3	1	485	1	1	false	0.02886597938143851	0.5649540184392166	2.6440942798297637E-27	autophagy of nucleus
GO:0051100	16515	138	3	1	9298	2	3	false	0.02946509365341606	0.5649540184392166	4.425245646025E-311	negative regulation of binding
GO:0031984	16515	336	3	1	10934	1	3	false	0.03072983354684638	0.5649540184392166	0.0	organelle subcompartment
GO:0031668	16515	224	3	1	6314	1	4	false	0.03547671840367538	0.5649540184392166	0.0	cellular response to extracellular stimulus
GO:1903008	16515	101	3	1	4982	2	2	false	0.04013895919689965	0.5649540184392166	9.544684556494289E-214	organelle disassembly
GO:0042158	16515	81	3	1	3976	2	3	false	0.04033445958772858	0.5649540184392166	3.6675086575329474E-171	lipoprotein biosynthetic process
GO:0035966	16515	197	3	1	4840	1	2	false	0.04070247933870015	0.5649540184392166	0.0	response to topologically incorrect protein
GO:0035967	16515	158	3	1	3628	1	3	false	0.04355016538037897	0.5649540184392166	2.224284622106452E-281	cellular response to topologically incorrect protein
GO:0009451	16515	137	3	1	6011	2	2	false	0.04506734879562374	0.5649540184392166	4.598544785120546E-283	RNA modification
GO:0042594	16515	175	3	1	3683	1	2	false	0.04751561227257287	0.5649540184392166	6.165897095037845E-305	response to starvation
GO:0016874	16515	155	3	1	6357	2	1	false	0.04817437366535955	0.5649540184392166	9.95913586E-316	ligase activity
GO:0017069	16515	38	3	1	623	1	1	false	0.060995184590683704	0.5975568045741041	1.0670310436180645E-61	snRNA binding
GO:0007033	16515	150	3	1	4814	2	1	false	0.061353619986503044	0.5975568045741041	2.5103436758205805E-289	vacuole organization
GO:0051098	16515	310	3	1	9563	2	2	false	0.0637856552644384	0.5975568045741041	0.0	regulation of binding
GO:0045787	16515	345	3	1	5263	1	3	false	0.06555196655918458	0.5975568045741041	0.0	positive regulation of cell cycle
GO:0009267	16515	133	3	1	1995	1	3	false	0.06666666666660695	0.5975568045741041	1.716517238865632E-211	cellular response to starvation
GO:0008171	16515	12	3	1	175	1	1	false	0.06857142857143156	0.5975568045741041	8.538503239311972E-19	O-methyltransferase activity
GO:0032259	16515	335	3	1	9406	2	1	false	0.06996631263374874	0.5975568045741041	0.0	methylation
GO:0000421	16515	31	3	1	439	1	2	false	0.07061503416855858	0.5975568045741041	2.949014767908368E-48	autophagosome membrane
GO:0016073	16515	31	3	1	430	1	1	false	0.07209302325582358	0.5975568045741041	5.736657832051553E-48	snRNA metabolic process
GO:0061919	16515	485	3	1	12841	2	1	false	0.074115572660354	0.5975568045741041	0.0	process utilizing autophagic mechanism
GO:0043414	16515	284	3	1	6663	2	3	false	0.0834362531931999	0.6523197976922902	0.0	macromolecule methylation
GO:0005774	16515	390	3	1	4059	1	3	false	0.09608277900967076	0.7055495876577168	0.0	vacuolar membrane
GO:0008173	16515	46	3	1	470	1	3	false	0.09787234042555278	0.7055495876577168	6.499623185894583E-65	RNA methyltransferase activity
GO:0140098	16515	321	3	1	6357	2	1	false	0.09844877967316978	0.7055495876577168	0.0	catalytic activity, acting on RNA
GO:0005794	16515	859	3	1	8452	1	3	false	0.10163274964467887	0.7086824164412743	0.0	Golgi apparatus
GO:0008134	16515	635	3	1	5904	1	1	false	0.1075542005417384	0.7226490367571584	0.0	transcription factor binding
GO:0000045	16515	88	3	1	774	1	6	false	0.11369509043924864	0.7226490367571584	1.962705156146921E-118	autophagosome assembly
GO:0003682	16515	542	3	1	9221	2	1	false	0.11410879297803687	0.7226490367571584	0.0	chromatin binding
GO:0071496	16515	292	3	1	2447	1	1	false	0.11932979158133056	0.7226490367571584	0.0	cellular response to external stimulus
GO:0016741	16515	177	3	1	2841	2	1	false	0.12074304326477192	0.7226490367571584	5.1519296440650425E-287	transferase activity, transferring one-carbon groups
GO:0045931	16515	139	3	1	1094	1	3	false	0.1270566727605395	0.7226490367571584	3.4568646433256212E-180	positive regulation of mitotic cell cycle
GO:1900087	16515	36	3	1	278	1	4	false	0.12949640287770695	0.7226490367571584	4.110611670530078E-46	positive regulation of G1/S transition of mitotic cell cycle
GO:1901992	16515	78	3	1	600	1	4	false	0.12999999999997564	0.7226490367571584	4.2854971351041336E-100	positive regulation of mitotic cell cycle phase transition
GO:0034660	16515	430	3	1	3298	1	1	false	0.13038204972717768	0.7226490367571584	0.0	ncRNA metabolic process
GO:0030135	16515	274	3	1	2016	1	1	false	0.13591269841258904	0.7226490367571584	0.0	coated vesicle
GO:1901989	16515	92	3	1	667	1	3	false	0.13793103448272967	0.7226490367571584	1.3636926693205137E-115	positive regulation of cell cycle phase transition
GO:0061726	16515	74	3	1	529	1	2	false	0.13988657844990393	0.7226490367571584	2.050057691741447E-92	mitochondrion disassembly
GO:0008289	16515	670	3	1	9221	2	1	false	0.1400482629374338	0.7226490367571584	0.0	lipid binding
GO:0034976	16515	281	3	1	1926	1	1	false	0.1458982346832778	0.7380734225154053	0.0	response to endoplasmic reticulum stress
GO:0051427	16515	178	3	1	1183	1	1	false	0.15046491969564438	0.7427348764830534	7.939605335590596E-217	hormone receptor binding
GO:0000422	16515	74	3	1	485	1	2	false	0.15257731958760398	0.7427348764830534	2.11666031593891E-89	autophagy of mitochondrion
GO:1902808	16515	46	3	1	292	1	3	false	0.15753424657535758	0.749812003422731	9.102462299892593E-55	positive regulation of cell cycle G1/S phase transition
GO:0022411	16515	554	3	1	6509	2	1	false	0.16299359696906016	0.749812003422731	0.0	cellular component disassembly
GO:0044092	16515	1033	3	1	11969	2	2	false	0.16517039562560076	0.749812003422731	0.0	negative regulation of molecular function
GO:0019777	16515	88	3	1	523	1	1	false	0.16826003824092273	0.749812003422731	2.586240819611921E-102	Atg12 transferase activity
GO:0090068	16515	259	3	1	1471	1	3	false	0.17607070020401874	0.749812003422731	1.8005381630328997E-296	positive regulation of cell cycle process
GO:0009059	16515	3643	3	2	8388	2	2	false	0.18859668200324106	0.749812003422731	0.0	macromolecule biosynthetic process
GO:0010008	16515	454	3	1	2387	1	3	false	0.190196899874276	0.749812003422731	0.0	endosome membrane
GO:0009991	16515	473	3	1	2447	1	1	false	0.19329791581499436	0.749812003422731	0.0	response to extracellular stimulus
GO:0001510	16515	69	3	1	350	1	2	false	0.19714285714287724	0.749812003422731	6.525760733247133E-75	RNA methylation
GO:0007005	16515	503	3	1	4814	2	1	false	0.1980757522877451	0.749812003422731	0.0	mitochondrion organization
GO:0034645	16515	3359	3	2	7536	2	3	false	0.19863992803618946	0.749812003422731	0.0	cellular macromolecule biosynthetic process
GO:0016740	16515	2841	3	2	6357	2	1	false	0.19968869270163794	0.749812003422731	0.0	transferase activity
GO:0005102	16515	1183	3	1	5904	1	1	false	0.20037262872581973	0.749812003422731	0.0	signaling receptor binding
GO:0022402	16515	1438	3	1	12841	2	2	false	0.21143718972495448	0.749812003422731	0.0	cell cycle process
GO:0008233	16515	1074	3	1	5075	1	3	false	0.21162561576334948	0.749812003422731	0.0	peptidase activity
GO:0045934	16515	1121	3	1	5079	1	4	false	0.22071273872797034	0.749812003422731	0.0	negative regulation of nucleobase-containing compound metabolic process
GO:0097708	16515	2016	3	1	9006	1	2	false	0.22385076615705263	0.749812003422731	0.0	intracellular vesicle
GO:0007049	16515	1553	3	1	12841	2	1	false	0.22726309152239643	0.749812003422731	0.0	cell cycle
GO:0071840	16515	6683	3	2	13878	2	1	false	0.23187581903376142	0.749812003422731	0.0	cellular component organization or biogenesis
GO:0006914	16515	485	3	1	2055	1	2	false	0.23600973235995804	0.749812003422731	0.0	autophagy
GO:0051726	16515	1069	3	1	8439	2	2	false	0.23731441800505884	0.749812003422731	0.0	regulation of cell cycle
GO:0005768	16515	865	3	1	3629	1	2	false	0.23835767429003096	0.749812003422731	0.0	endosome
GO:0061650	16515	129	3	1	523	1	1	false	0.24665391969407036	0.749812003422731	3.2239330477825634E-126	ubiquitin-like protein conjugating enzyme activity
GO:0032266	16515	39	3	1	158	1	1	false	0.24683544303798646	0.749812003422731	6.135621269623993E-38	phosphatidylinositol-3-phosphate binding
GO:0019787	16515	523	3	1	3955	2	2	false	0.24701756674491415	0.749812003422731	0.0	ubiquitin-like protein transferase activity
GO:0019786	16515	88	3	1	355	1	1	false	0.2478873239436739	0.749812003422731	9.372041129483989E-86	Atg8-specific protease activity
GO:0098805	16515	1574	3	1	6329	1	1	false	0.24869647653637014	0.749812003422731	0.0	whole membrane
GO:0080025	16515	26	3	1	104	1	1	false	0.24999999999999373	0.749812003422731	4.434390209841669E-25	phosphatidylinositol-3,5-bisphosphate binding
GO:0005543	16515	409	3	1	1634	1	2	false	0.2503059975519952	0.749812003422731	0.0	phospholipid binding
GO:0003723	16515	623	3	1	2455	1	1	false	0.2537678207737757	0.749812003422731	0.0	RNA binding
GO:0051253	16515	1028	3	1	4032	1	4	false	0.25496031746060777	0.749812003422731	0.0	negative regulation of RNA metabolic process
GO:0009058	16515	4757	3	2	9406	2	1	false	0.2557473975415584	0.749812003422731	0.0	biosynthetic process
GO:0016043	16515	6509	3	2	12854	2	2	false	0.256400585566798	0.749812003422731	0.0	cellular component organization
GO:0061660	16515	88	3	1	341	1	2	false	0.2580645161290587	0.749812003422731	5.516787924231338E-84	Atg12 ligase activity
GO:0070925	16515	771	3	1	5515	2	2	false	0.26007870512311754	0.749812003422731	0.0	organelle assembly
GO:0044249	16515	4600	3	2	8896	2	2	false	0.26735020078451593	0.749812003422731	0.0	cellular biosynthetic process
GO:1905037	16515	91	3	1	339	1	2	false	0.26843657817109906	0.749812003422731	4.680145493990937E-85	autophagosome organization
GO:1901576	16515	4681	3	2	9027	2	2	false	0.2688720896889488	0.749812003422731	0.0	organic substance biosynthetic process
GO:0043412	16515	3949	3	2	7606	2	1	false	0.2695310097224153	0.749812003422731	0.0	macromolecule modification
GO:0031982	16515	2029	3	1	7507	1	1	false	0.270281071001217	0.749812003422731	0.0	vesicle
GO:0003824	16515	6357	3	2	11969	2	1	false	0.28206984018158265	0.7741916890090248	0.0	catalytic activity
GO:0033554	16515	1926	3	1	6548	1	2	false	0.294135613927245	0.7988104041392549	0.0	cellular response to stress
GO:2000045	16515	147	3	1	494	1	3	false	0.29757085020250057	0.7997216599192202	6.240081914662214E-130	regulation of G1/S transition of mitotic cell cycle
GO:0006508	16515	1639	3	1	5250	1	1	false	0.3121904761908783	0.8188202637062352	0.0	proteolysis
GO:0012505	16515	3456	3	1	10934	1	3	false	0.31607828791008497	0.8188202637062352	0.0	endomembrane system
GO:1902806	16515	162	3	1	512	1	2	false	0.3164062499999563	0.8188202637062352	4.370493329424481E-138	regulation of cell cycle G1/S phase transition
GO:0010629	16515	1372	3	1	4323	1	3	false	0.3173721952349749	0.8188202637062352	0.0	negative regulation of gene expression
GO:0045892	16515	874	3	1	2657	1	5	false	0.32894241625948895	0.8311037537449601	0.0	negative regulation of transcription, DNA-templated
GO:0000139	16515	665	3	1	2012	1	2	false	0.33051689860820016	0.8311037537449601	0.0	Golgi membrane
GO:0031410	16515	2016	3	1	6076	1	2	false	0.33179723502221276	0.8311037537449601	0.0	cytoplasmic vesicle
GO:0009605	16515	2447	3	1	7281	1	1	false	0.3360802087618808	0.8337374409669736	0.0	response to external stimulus
GO:0031090	16515	3159	3	1	9284	1	2	false	0.3402628177536116	0.8360743521945886	0.0	organelle membrane
GO:0098791	16515	315	3	1	880	1	2	false	0.3579545454545055	0.8712478559175699	1.9169548762043644E-248	Golgi subcompartment
GO:1902679	16515	954	3	1	2613	1	5	false	0.3650975889776049	0.8803287659460006	0.0	negative regulation of RNA biosynthetic process
GO:0030331	16515	41	3	1	111	1	2	false	0.36936936936935705	0.882382382382353	2.2729680803347693E-31	estrogen receptor binding
GO:1901566	16515	1676	3	1	7864	2	2	false	0.38084606050601877	0.8857590830450727	0.0	organonitrogen compound biosynthetic process
GO:0009890	16515	1224	3	1	5516	2	3	false	0.3945915845570433	0.8857590830450727	0.0	negative regulation of biosynthetic process
GO:0031324	16515	2129	3	1	9593	2	4	false	0.3946292155779225	0.8857590830450727	0.0	negative regulation of cellular metabolic process
GO:0050681	16515	44	3	1	111	1	2	false	0.39639639639638496	0.8857590830450727	5.499303846538792E-32	androgen receptor binding
GO:0044770	16515	577	3	1	1438	1	1	false	0.4012517385259689	0.8857590830450727	0.0	cell cycle phase transition
GO:0050794	16515	8239	3	2	12995	2	2	false	0.401954730578933	0.8857590830450727	0.0	regulation of cellular process
GO:1903507	16515	954	3	1	2359	1	3	false	0.4044086477324244	0.8857590830450727	0.0	negative regulation of nucleic acid-templated transcription
GO:0031327	16515	1201	3	1	5235	2	4	false	0.40623620665384347	0.8857590830450727	0.0	negative regulation of cellular biosynthetic process
GO:0044248	16515	2055	3	1	8923	2	2	false	0.40758748859335947	0.8857590830450727	0.0	cellular catabolic process
GO:0050789	16515	8917	3	2	13878	2	2	false	0.41282534736715193	0.8857590830450727	0.0	regulation of biological process
GO:0051172	16515	1965	3	1	8407	2	3	false	0.4128574069046822	0.8857590830450727	0.0	negative regulation of nitrogen compound metabolic process
GO:0019219	16515	2640	3	1	6350	1	4	false	0.4157480314960086	0.8857590830450727	0.0	regulation of nucleobase-containing compound metabolic process
GO:0048285	16515	1165	3	1	4814	2	1	false	0.4254778918499691	0.8857590830450727	0.0	organelle fission
GO:0031669	16515	200	3	1	469	1	2	false	0.42643923240937553	0.8857590830450727	2.873638937077407E-138	cellular response to nutrient levels
GO:0009892	16515	2467	3	1	10162	2	3	false	0.42661653576613967	0.8857590830450727	0.0	negative regulation of metabolic process
GO:0000082	16515	238	3	1	554	1	2	false	0.4296028880867129	0.8857590830450727	1.2237496054440712E-163	G1/S transition of mitotic cell cycle
GO:0005773	16515	3678	3	1	8452	1	2	false	0.4351632749624206	0.8857590830450727	0.0	vacuole
GO:0009056	16515	2357	3	1	9406	2	1	false	0.43839672506740646	0.8857590830450727	0.0	catabolic process
GO:0044843	16515	255	3	1	577	1	1	false	0.4419410745233664	0.8857590830450727	2.9838992666345077E-171	cell cycle G1/S phase transition
GO:0065009	16515	3314	3	1	13061	2	2	false	0.44309929623488353	0.8857590830450727	0.0	regulation of molecular function
GO:0010564	16515	696	3	1	1553	1	2	false	0.44816484224120373	0.8857590830450727	0.0	regulation of cell cycle process
GO:0051252	16515	2375	3	1	5290	1	3	false	0.44896030245695573	0.8857590830450727	0.0	regulation of RNA metabolic process
GO:0010558	16515	1157	3	1	4394	2	4	false	0.4573373185127088	0.8857590830450727	0.0	negative regulation of macromolecule biosynthetic process
GO:0070887	16515	2939	3	1	6418	1	2	false	0.4579308195697249	0.8857590830450727	0.0	cellular response to chemical stimulus
GO:0008152	16515	9406	3	2	13878	2	1	false	0.4593474426524375	0.8857590830450727	0.0	metabolic process
GO:0044237	16515	8863	3	2	13059	2	2	false	0.4606020948724073	0.8857590830450727	0.0	cellular metabolic process
GO:0051641	16515	2730	3	1	5875	1	1	false	0.46468085106490864	0.8857590830450727	0.0	cellular localization
GO:0007346	16515	635	3	1	1360	1	2	false	0.4669117647059298	0.8857590830450727	0.0	regulation of mitotic cell cycle
GO:0065007	16515	9584	3	2	13878	2	1	false	0.4768983520948942	0.8890324664835974	0.0	biological regulation
GO:0033036	16515	2808	3	1	5875	1	1	false	0.47795744680895536	0.8890324664835974	0.0	macromolecule localization
GO:0010468	16515	2644	3	1	5456	1	2	false	0.48460410557359895	0.8890324664835974	0.0	regulation of gene expression
GO:0043168	16515	1438	3	1	2941	1	1	false	0.4889493369593451	0.8890324664835974	0.0	anion binding
GO:0006950	16515	3575	3	1	7281	1	1	false	0.4910039829684965	0.8890324664835974	0.0	response to stress
GO:1901990	16515	396	3	1	792	1	3	false	0.4999999999999138	0.8890324664835974	1.354574985302177E-237	regulation of mitotic cell cycle phase transition
GO:0010605	16515	2252	3	1	7683	2	3	false	0.5003401004041759	0.8890324664835974	0.0	negative regulation of macromolecule metabolic process
GO:0035257	16515	152	3	1	300	1	2	false	0.5066666666666704	0.8890324664835974	1.0952841067871731E-89	nuclear hormone receptor binding
GO:0000122	16515	807	3	1	1574	1	3	false	0.5127064803044966	0.8890324664835974	0.0	negative regulation of transcription by RNA polymerase II
GO:1901987	16515	426	3	1	830	1	2	false	0.5132530120479899	0.8890324664835974	6.750273269018629E-249	regulation of cell cycle phase transition
GO:0071944	16515	5612	3	1	10934	1	1	false	0.5132613865040625	0.8890324664835974	0.0	cell periphery
GO:2000113	16515	1054	3	1	3468	2	4	false	0.5155358364856988	0.8890324664835974	0.0	negative regulation of cellular macromolecule biosynthetic process
GO:0044260	16515	6589	3	2	9167	2	2	false	0.516613812783276	0.8890324664835974	0.0	cellular macromolecule metabolic process
GO:0005737	16515	6076	3	1	11683	1	2	false	0.5200718993428045	0.8890324664835974	0.0	cytoplasm
GO:0036498	16515	64	3	1	123	1	1	false	0.5203252032520279	0.8890324664835974	1.448759633095097E-36	IRE1-mediated unfolded protein response
GO:0042221	16515	3829	3	1	7281	1	1	false	0.5258893009187912	0.8909865315992775	0.0	response to chemical
GO:0044772	16515	540	3	1	1022	1	2	false	0.5283757338553855	0.8909865315992775	4.620391845093913E-306	mitotic cell cycle phase transition
GO:0043167	16515	2941	3	1	9221	2	1	false	0.5361888512103605	0.8940364496916966	0.0	ion binding
GO:0048523	16515	4164	3	1	12864	2	3	false	0.5426272538044857	0.8940364496916966	0.0	negative regulation of cellular process
GO:0006996	16515	4814	3	2	6509	2	1	false	0.5469657491843531	0.8940364496916966	0.0	organelle organization
GO:0140297	16515	350	3	1	635	1	1	false	0.5511811023620958	0.8940364496916966	6.174730174088627E-189	DNA-binding transcription factor binding
GO:0048519	16515	4686	3	1	13878	2	2	false	0.5613174994517115	0.8940364496916966	0.0	negative regulation of biological process
GO:0019783	16515	355	3	1	622	1	1	false	0.5707395498392939	0.8940364496916966	9.176914798745161E-184	ubiquitin-like protein-specific protease activity
GO:1901363	16515	3236	3	1	9221	2	1	false	0.5787433240352801	0.8940364496916966	0.0	heterocyclic compound binding
GO:0016020	16515	6329	3	1	10934	1	1	false	0.5788366563045235	0.8940364496916966	0.0	membrane
GO:0035091	16515	237	3	1	409	1	1	false	0.5794621026893656	0.8940364496916966	3.388903530504623E-120	phosphatidylinositol binding
GO:0006355	16515	1873	3	1	3216	1	4	false	0.5824004975125974	0.8940364496916966	0.0	regulation of transcription, DNA-templated
GO:0048522	16515	4621	3	1	12886	2	3	false	0.5886318945909153	0.8940364496916966	0.0	positive regulation of cellular process
GO:0097159	16515	3307	3	1	9221	2	1	false	0.5886795937170134	0.8940364496916966	0.0	organic cyclic compound binding
GO:0007165	16515	4610	3	1	12851	2	5	false	0.5887867740014167	0.8940364496916966	0.0	signal transduction
GO:0005488	16515	9221	3	2	11969	2	1	false	0.5935119881858022	0.8940364496916966	0.0	binding
GO:0098588	16515	1881	3	1	3159	1	1	false	0.5954415954409462	0.8940364496916966	0.0	bounding membrane of organelle
GO:0016236	16515	289	3	1	485	1	1	false	0.5958762886596303	0.8940364496916966	2.1377386003569152E-141	macroautophagy
GO:0008234	16515	622	3	1	1042	1	1	false	0.5969289827253581	0.8940364496916966	3.040490279962583E-304	cysteine-type peptidase activity
GO:0070727	16515	2015	3	1	3370	1	2	false	0.5979228486657159	0.8940364496916966	0.0	cellular macromolecule localization
GO:0035258	16515	91	3	1	152	1	1	false	0.5986842105262911	0.8940364496916966	5.233207083504581E-44	steroid hormone receptor binding
GO:0023052	16515	5095	3	1	13878	2	1	false	0.599489557351409	0.8940364496916966	0.0	signaling
GO:0034654	16515	3033	3	1	4963	1	5	false	0.6111223050563478	0.9061468661180329	0.0	nucleobase-containing compound biosynthetic process
GO:0048518	16515	5275	3	1	13878	2	2	false	0.6157384858932995	0.9077744534884072	0.0	positive regulation of biological process
GO:0006357	16515	1292	3	1	2065	1	2	false	0.6256658595646695	0.909621513263354	0.0	regulation of transcription by RNA polymerase II
GO:0007154	16515	5113	3	1	12841	2	1	false	0.637828596625818	0.909621513263354	0.0	cell communication
GO:0022607	16515	2668	3	1	6683	2	2	false	0.6391015761751991	0.909621513263354	0.0	cellular component assembly
GO:0000278	16515	993	3	1	1553	1	2	false	0.6394075981974756	0.909621513263354	0.0	mitotic cell cycle
GO:0030136	16515	177	3	1	274	1	1	false	0.6459854014597985	0.909621513263354	9.172860720852975E-77	clathrin-coated vesicle
GO:0061659	16515	341	3	1	523	1	1	false	0.6520076481835088	0.909621513263354	4.59558000573742E-146	ubiquitin-like protein ligase activity
GO:1902936	16515	104	3	1	158	1	1	false	0.6582278481013119	0.909621513263354	1.2828463775568215E-43	phosphatidylinositol bisphosphate binding
GO:0031323	16515	4758	3	1	11275	2	3	false	0.6659325087964487	0.909621513263354	0.0	regulation of cellular metabolic process
GO:1901981	16515	158	3	1	237	1	1	false	0.6666666666666695	0.909621513263354	5.5640915006032975E-65	phosphatidylinositol phosphate binding
GO:0051179	16515	5875	3	1	13878	2	1	false	0.6674714852900016	0.909621513263354	0.0	localization
GO:0008757	16515	117	3	1	175	1	1	false	0.6685714285714676	0.909621513263354	8.298799414110994E-48	S-adenosylmethionine-dependent methyltransferase activity
GO:2001141	16515	2128	3	1	3182	1	4	false	0.6687617850414639	0.909621513263354	0.0	regulation of RNA biosynthetic process
GO:0003674	16515	11969	3	2	14589	2	1	false	0.6730667995212539	0.909621513263354	0.0	molecular_function
GO:0019222	16515	5105	3	1	11880	2	2	false	0.6747942851431983	0.909621513263354	0.0	regulation of metabolic process
GO:0044085	16515	2890	3	1	6683	2	1	false	0.6779129683640159	0.909621513263354	0.0	cellular component biogenesis
GO:0009889	16515	2875	3	1	6647	2	2	false	0.6780101359163686	0.909621513263354	0.0	regulation of biosynthetic process
GO:0061651	16515	88	3	1	129	1	2	false	0.6821705426356853	0.909621513263354	1.247332949956783E-34	Atg12 conjugating enzyme activity
GO:0031326	16515	2783	3	1	6367	2	3	false	0.6831794635377593	0.909621513263354	0.0	regulation of cellular biosynthetic process
GO:1903047	16515	993	3	1	1438	1	2	false	0.6905424200281071	0.909621513263354	0.0	mitotic cell cycle process
GO:0005802	16515	218	3	1	315	1	1	false	0.6920634920635927	0.909621513263354	7.006842942391547E-84	trans-Golgi network
GO:0006366	16515	1511	3	1	2161	1	1	false	0.6992133271631297	0.909621513263354	0.0	transcription by RNA polymerase II
GO:0051716	16515	5952	3	1	13037	2	2	false	0.7046775995641958	0.909621513263354	0.0	cellular response to stimulus
GO:0071310	16515	2428	3	1	3396	1	2	false	0.7149587750292418	0.909621513263354	0.0	cellular response to organic substance
GO:0043170	16515	7606	3	2	8995	2	1	false	0.7149925038066675	0.909621513263354	0.0	macromolecule metabolic process
GO:0016922	16515	110	3	1	152	1	1	false	0.7236842105262947	0.909621513263354	1.7016957491177713E-38	nuclear receptor binding
GO:0090304	16515	3833	3	1	8019	2	2	false	0.727536443673468	0.909621513263354	0.0	nucleic acid metabolic process
GO:0010467	16515	3646	3	1	7606	2	1	false	0.7289651427426351	0.909621513263354	0.0	gene expression
GO:0140096	16515	3053	3	1	6357	2	1	false	0.7299075076966711	0.909621513263354	0.0	catalytic activity, acting on a protein
GO:0010556	16515	2677	3	1	5514	2	3	false	0.7353262881621496	0.909621513263354	0.0	regulation of macromolecule biosynthetic process
GO:0034620	16515	143	3	1	194	1	2	false	0.7371134020619234	0.909621513263354	4.497954551999792E-48	cellular response to unfolded protein
GO:0006351	16515	2161	3	1	4421	2	3	false	0.7387346078618655	0.909621513263354	0.0	transcription, DNA-templated
GO:0003676	16515	2455	3	1	3307	1	2	false	0.7423646809805463	0.909621513263354	0.0	nucleic acid binding
GO:0006139	16515	4384	3	1	8848	2	5	false	0.7454870225968521	0.909621513263354	0.0	nucleobase-containing compound metabolic process
GO:0016877	16515	117	3	1	155	1	1	false	0.7548387096774274	0.909621513263354	4.3355710358724245E-37	ligase activity, forming carbon-sulfur bonds
GO:0032774	16515	2371	3	1	4657	2	3	false	0.759096438354022	0.909621513263354	0.0	RNA biosynthetic process
GO:0046483	16515	4528	3	1	8863	2	1	false	0.7607976104526049	0.909621513263354	0.0	heterocycle metabolic process
GO:0051171	16515	4412	3	1	8635	2	2	false	0.7608530071714643	0.909621513263354	0.0	regulation of nitrogen compound metabolic process
GO:0080090	16515	4581	3	1	8908	2	2	false	0.7640816350638184	0.909621513263354	0.0	regulation of primary metabolic process
GO:0006725	16515	4570	3	1	8863	2	1	false	0.7654107500091167	0.909621513263354	0.0	cellular aromatic compound metabolic process
GO:0010033	16515	2958	3	1	3829	1	1	false	0.7725254635656792	0.909621513263354	0.0	response to organic substance
GO:0050896	16515	7281	3	1	13878	2	1	false	0.7740539987858934	0.909621513263354	0.0	response to stimulus
GO:0016787	16515	3358	3	1	6357	2	1	false	0.7774784920661009	0.909621513263354	0.0	hydrolase activity
GO:0008641	16515	91	3	1	117	1	1	false	0.7777777777777664	0.909621513263354	1.3734491238942215E-26	ubiquitin-like modifier activating enzyme activity
GO:1901360	16515	4777	3	1	8995	2	1	false	0.7801349871535947	0.909621513263354	0.0	organic cyclic compound metabolic process
GO:0061629	16515	274	3	1	350	1	1	false	0.7828571428572448	0.909621513263354	5.604212205537044E-79	RNA polymerase II-specific DNA-binding transcription factor binding
GO:0018130	16515	3081	3	1	5741	2	2	false	0.7853650039743705	0.909621513263354	0.0	heterocycle biosynthetic process
GO:0006807	16515	8339	3	2	9406	2	1	false	0.7859810771650153	0.909621513263354	0.0	nitrogen compound metabolic process
GO:0019438	16515	3096	3	1	5759	2	2	false	0.7862232459601859	0.909621513263354	0.0	aromatic compound biosynthetic process
GO:0034613	16515	2012	3	1	2533	1	2	false	0.7943150414545266	0.9113657750639828	0.0	cellular protein localization
GO:1901362	16515	3230	3	1	5889	2	2	false	0.7961719459448364	0.9113657750639828	0.0	organic cyclic compound biosynthetic process
GO:0034641	16515	5039	3	1	9147	2	2	false	0.798328159552171	0.9113657750639828	0.0	cellular nitrogen compound metabolic process
GO:0006464	16515	3764	3	1	4687	1	2	false	0.8030723277178098	0.9127429980228852	0.0	cellular protein modification process
GO:0043227	16515	7507	3	1	9283	1	1	false	0.808682537973074	0.9150881350747943	0.0	membrane-bounded organelle
GO:0043231	16515	7335	3	1	9029	1	2	false	0.812382323626683	0.9152604344789703	0.0	intracellular membrane-bounded organelle
GO:0060255	16515	4602	3	1	7947	2	2	false	0.8228624567333991	0.9230370166835521	0.0	regulation of macromolecule metabolic process
GO:0019538	16515	5250	3	1	8935	2	3	false	0.8299343478638259	0.9269396612505069	0.0	protein metabolic process
GO:0043229	16515	9004	3	1	10673	1	2	false	0.8436240981907518	0.9359216548359345	0.0	intracellular organelle
GO:0043226	16515	9283	3	1	10934	1	1	false	0.849003109566795	0.9359216548359345	0.0	organelle
GO:0009987	16515	12841	3	2	13878	2	1	false	0.8561333170471993	0.9359216548359345	0.0	cellular process
GO:0044238	16515	8708	3	2	9406	2	1	false	0.8570836107254336	0.9359216548359345	0.0	primary metabolic process
GO:0016070	16515	3298	3	1	3833	1	1	false	0.8604226454472057	0.9359216548359345	0.0	RNA metabolic process
GO:2000112	16515	2359	3	1	3737	2	3	false	0.8640894429714974	0.9359216548359345	0.0	regulation of cellular macromolecule biosynthetic process
GO:0005886	16515	5537	3	1	6400	1	2	false	0.8651562500031486	0.9359216548359345	0.0	plasma membrane
GO:0044271	16515	3707	3	1	5830	2	2	false	0.8674338133636625	0.9359216548359345	0.0	cellular nitrogen compound biosynthetic process
GO:0005515	16515	5904	3	1	9221	2	1	false	0.870624795196218	0.9359216548359345	0.0	protein binding
GO:0140014	16515	993	3	1	1122	1	2	false	0.8850267379677389	0.9414714696348654	3.7397162116333345E-173	mitotic nuclear division
GO:0005622	16515	10525	3	1	11845	1	1	false	0.8885605740914505	0.9414714696348654	0.0	intracellular
GO:0044267	16515	4687	3	1	7022	2	2	false	0.8894578420404158	0.9414714696348654	0.0	cellular protein metabolic process
GO:1901564	16515	6170	3	1	9003	2	2	false	0.9010049305309522	0.9414714696348654	0.0	organonitrogen compound metabolic process
GO:0008104	16515	2531	3	1	2808	1	1	false	0.9013532763532341	0.9414714696348654	0.0	protein localization
GO:1903506	16515	2128	3	1	2359	1	2	false	0.9020771513364592	0.9414714696348654	0.0	regulation of nucleic acid-templated transcription
GO:0008150	16515	13878	3	2	14589	2	1	false	0.904901259129079	0.9414714696348654	0.0	biological_process
GO:0036211	16515	3764	3	1	5415	2	2	false	0.9070789079692957	0.9414714696348654	0.0	protein modification process
GO:0006986	16515	179	3	1	197	1	1	false	0.9086294416243469	0.9414714696348654	7.140022202382867E-26	response to unfolded protein
GO:0071704	16515	8995	3	2	9406	2	1	false	0.9145138279251911	0.9437782704187972	0.0	organic substance metabolic process
GO:0110165	16515	10934	3	1	11845	1	1	false	0.9230899113551975	0.9488334546997647	0.0	cellular anatomical entity
GO:0031667	16515	446	3	1	473	1	1	false	0.9429175475687595	0.9653679653680156	1.3938072204249328E-44	response to nutrient levels
GO:0000280	16515	1122	3	1	1165	1	1	false	0.9630901287558652	0.9777845670393299	1.861771880780646E-79	nuclear division
GO:0005575	16515	11845	3	1	14589	2	1	false	0.9646337806792729	0.9777845670393299	0.0	cellular_component
GO:0019778	16515	88	3	1	91	1	1	false	0.9670329670329935	0.9777845670393299	8.23146890562624E-6	Atg12 activating enzyme activity
GO:0070011	16515	1042	3	1	1074	1	1	false	0.9702048417134437	0.9777845670393299	4.27162281241786E-62	peptidase activity, acting on L-amino acid peptides
GO:0008168	16515	175	3	1	177	1	1	false	0.9887005649717618	0.9925476488821579	6.420133538778114E-5	methyltransferase activity
GO:0097659	16515	2359	3	1	2371	1	1	false	0.9949388443690911	0.9949388443690911	1.5605119001577283E-32	nucleic acid-templated transcription
GO:0000000	16515	14589	3	2	0	0	0	true	1.0	1.0	1.0	Gene Ontology
