## Supplementary File S3 for "PIGNON: A protein-protein interaction-guided functional enrichment analysis for quantitative proteomics": table-mcl2_cluster1062-Parent-Child-Union-Benjamini-Hochberg.txt

ID	Pop.total	Pop.term	Study.total	Study.term	Pop.family	Study.family	nparents	is.trivial	p	p.adjusted	p.min	name
GO:0031430	16515	23	3	1	10934	3	2	false	0.006297900421584239	0.49124343257451847	3.39337453365239E-71	M band
GO:0031672	16515	34	3	1	10934	3	2	false	0.009300569339936574	0.49124343257451847	1.4927316658872062E-99	A band
GO:0097186	16515	14	3	1	1021	1	2	false	0.01371204701273021	0.49124343257451847	7.127342556804718E-32	amelogenesis
GO:1903830	16515	12	3	1	754	1	2	false	0.01591511936339691	0.49124343257451847	1.5491402361742794E-26	magnesium ion transmembrane transport
GO:0110148	16515	134	3	1	13878	2	1	false	0.01921859898060325	0.49124343257451847	0.0	biomineralization
GO:0010960	16515	11	3	1	571	1	2	false	0.019264448336255624	0.49124343257451847	2.090496950922863E-23	magnesium ion homeostasis
GO:0015095	16515	12	3	1	460	1	2	false	0.0260869565217377	0.5701863354036955	6.167095065816363E-24	magnesium ion transmembrane transporter activity
GO:0015693	16515	13	3	1	422	1	1	false	0.030805687203786004	0.5891587677724073	5.5756487255878705E-25	magnesium ion transport
GO:0031214	16515	134	3	1	3369	1	3	false	0.039774413772594205	0.6667526037777224	6.00549036076467E-244	biomineral tissue development
GO:0043292	16515	225	3	1	8742	2	3	false	0.050816068328880096	0.6667526037777224	0.0	contractile fiber
GO:0009898	16515	146	3	1	5540	2	2	false	0.05201769142095595	0.6667526037777224	2.2633782573487843E-292	cytoplasmic side of plasma membrane
GO:0030017	16515	194	3	1	10934	3	2	false	0.052294321864919405	0.6667526037777224	0.0	sarcomere
GO:0034505	16515	12	3	1	211	1	2	false	0.05687203791469176	0.6693401385344492	8.459224253376896E-20	tooth mineralization
GO:0006470	16515	298	3	1	3885	1	2	false	0.07670527670524353	0.7717351430677175	0.0	protein dephosphorylation
GO:0004721	16515	263	3	1	3180	1	3	false	0.08270440251574912	0.7717351430677175	0.0	phosphoprotein phosphatase activity
GO:0016323	16515	205	3	1	2390	1	1	false	0.08577405857746807	0.7717351430677175	5.96525622877435E-303	basolateral plasma membrane
GO:0040017	16515	513	3	1	5694	1	3	false	0.09009483667014209	0.7717351430677175	0.0	positive regulation of locomotion
GO:0051272	16515	495	3	1	5452	1	3	false	0.09079236977267265	0.7717351430677175	0.0	positive regulation of cellular component movement
GO:0040012	16515	891	3	1	9059	1	2	false	0.09835522684620593	0.7857847070984298	0.0	regulation of locomotion
GO:0051270	16515	896	3	1	8723	1	3	false	0.10271695517626535	0.7857847070984298	0.0	regulation of cellular component movement
GO:0042476	16515	111	3	1	957	1	1	false	0.11598746081503616	0.8265746889935054	1.7732295825885173E-148	odontogenesis
GO:0098552	16515	473	3	1	10934	3	3	false	0.12425632579640931	0.8265746889935054	0.0	side of membrane
GO:0097478	16515	473	3	1	10934	3	2	false	0.12425632579640931	0.8265746889935054	0.0	leaflet of membrane bilayer
GO:0044297	16515	538	3	1	10934	3	1	false	0.14048108920758576	0.8873157935349099	0.0	cell body
GO:0005819	16515	351	3	1	4526	2	2	false	0.1491053532320969	0.8873157935349099	0.0	spindle
GO:0016311	16515	451	3	1	2991	1	1	false	0.1507856904046252	0.8873157935349099	0.0	dephosphorylation
GO:0006928	16515	2076	3	1	12841	1	1	false	0.1616696518957049	0.8934003259097365	0.0	movement of cell or subcellular component
GO:0008138	16515	43	3	1	263	1	1	false	0.1634980988592982	0.8934003259097365	2.0030771796829715E-50	protein tyrosine/serine/threonine phosphatase activity
GO:0005215	16515	1093	3	1	11969	2	1	false	0.1743062123947276	0.9138807254765408	0.0	transporter activity
GO:0051179	16515	5875	3	2	13878	2	1	false	0.1791922991130472	0.9138807254765408	0.0	localization
GO:0048646	16515	989	3	1	5265	1	2	false	0.18784425451145495	0.9271022883952454	0.0	anatomical structure formation involved in morphogenesis
GO:0035725	16515	154	3	1	790	1	2	false	0.19493670886076023	0.9320411392405098	1.575889815423574E-168	sodium ion transmembrane transport
GO:0036477	16515	797	3	1	10934	3	1	false	0.20314048873544283	0.9329056713797775	0.0	somatodendritic compartment
GO:0006814	16515	197	3	1	937	1	2	false	0.21024546424753207	0.9329056713797775	1.6465904742168215E-208	sodium ion transport
GO:0040011	16515	1650	3	1	13878	2	1	false	0.22365837764041085	0.9329056713797775	0.0	locomotion
GO:0005768	16515	865	3	1	3629	1	2	false	0.23835767429003096	0.9329056713797775	0.0	endosome
GO:0043228	16515	4536	3	2	9283	2	1	false	0.23873737961927036	0.9329056713797775	0.0	non-membrane-bounded organelle
GO:0009887	16515	957	3	1	3945	1	2	false	0.24258555133069343	0.9329056713797775	0.0	animal organ morphogenesis
GO:0003008	16515	1482	3	1	6028	1	1	false	0.2458526874591416	0.9329056713797775	0.0	system process
GO:0043232	16515	4526	3	2	9010	2	2	false	0.2523084265592556	0.9329056713797775	0.0	intracellular non-membrane-bounded organelle
GO:0015081	16515	146	3	1	547	1	3	false	0.26691042047529834	0.9329056713797775	3.9035497607233794E-137	sodium ion transmembrane transporter activity
GO:0031982	16515	2029	3	1	7507	1	1	false	0.270281071001217	0.9329056713797775	0.0	vesicle
GO:0055085	16515	1399	3	1	4702	1	1	false	0.29753296469712665	0.9329056713797775	0.0	transmembrane transport
GO:0016788	16515	1001	3	1	3358	1	1	false	0.29809410363316363	0.9329056713797775	0.0	hydrolase activity, acting on ester bonds
GO:0006811	16515	1419	3	1	4702	1	1	false	0.30178647384175245	0.9329056713797775	0.0	ion transport
GO:2000147	16515	486	3	1	1475	1	4	false	0.3294915254238059	0.9329056713797775	0.0	positive regulation of cell motility
GO:0006793	16515	3009	3	1	8863	1	1	false	0.33950129752937425	0.9329056713797775	0.0	phosphorus metabolic process
GO:0035335	16515	104	3	1	298	1	1	false	0.3489932885906464	0.9329056713797775	4.012071207012672E-83	peptidyl-tyrosine dephosphorylation
GO:0030335	16515	468	3	1	1330	1	3	false	0.35187969924832446	0.9329056713797775	0.0	positive regulation of cell migration
GO:0098562	16515	167	3	1	473	1	1	false	0.35306553911203564	0.9329056713797775	1.074544485943691E-132	cytoplasmic side of membrane
GO:0048522	16515	4621	3	1	12886	1	3	false	0.3586062393309947	0.9329056713797775	0.0	positive regulation of cellular process
GO:0099080	16515	1510	3	1	10934	3	1	false	0.3597500875076394	0.9329056713797775	0.0	supramolecular complex
GO:0009888	16515	1798	3	1	4812	1	1	false	0.3736492103072989	0.9329056713797775	0.0	tissue development
GO:0004725	16515	102	3	1	265	1	2	false	0.3849056603773273	0.9329056713797775	3.9989097734914975E-76	protein tyrosine phosphatase activity
GO:0005769	16515	339	3	1	865	1	1	false	0.3919075144510192	0.9329056713797775	1.0317500152976027E-250	early endosome
GO:0097708	16515	2016	3	1	9006	2	2	false	0.39761166070901616	0.9329056713797775	0.0	intracellular vesicle
GO:0072511	16515	427	3	1	1064	1	1	false	0.40131578947379937	0.9329056713797775	2.3261580343959E-310	divalent inorganic cation transport
GO:0032879	16515	2429	3	1	10462	2	2	false	0.41045963093603816	0.9329056713797775	0.0	regulation of localization
GO:0051674	16515	1451	3	1	5875	2	1	false	0.4329906185947071	0.9329056713797775	0.0	localization of cell
GO:0042995	16515	1906	3	1	10934	3	1	false	0.4371245834475337	0.9329056713797775	0.0	cell projection
GO:0015077	16515	347	3	1	782	1	2	false	0.4437340153453182	0.9329056713797775	1.956639306244118E-232	monovalent inorganic cation transmembrane transporter activity
GO:0009653	16515	2361	3	1	5265	1	2	false	0.448433048434521	0.9329056713797775	0.0	anatomical structure morphogenesis
GO:0050953	16515	179	3	1	388	1	1	false	0.4613402061856308	0.9329056713797775	1.247419746333564E-115	sensory perception of light stimulus
GO:0007600	16515	388	3	1	817	1	1	false	0.4749082007343043	0.9329056713797775	1.1461051024118381E-244	sensory perception
GO:0042592	16515	1707	3	1	3583	1	1	false	0.4764164108288804	0.9329056713797775	0.0	homeostatic process
GO:0065007	16515	9584	3	2	13878	2	1	false	0.4768983520948942	0.9329056713797775	0.0	biological regulation
GO:0140096	16515	3053	3	1	6357	1	1	false	0.4802579833254222	0.9329056713797775	0.0	catalytic activity, acting on a protein
GO:0015672	16515	530	3	1	1064	1	1	false	0.4981203007519955	0.9329056713797775	2.0844E-319	monovalent inorganic cation transport
GO:0097447	16515	581	3	1	1166	1	3	false	0.49828473413403224	0.9329056713797775	0.0	dendritic tree
GO:0046873	16515	460	3	1	896	1	2	false	0.5133928571430352	0.9329056713797775	9.792974397097512E-269	metal ion transmembrane transporter activity
GO:0043412	16515	3949	3	1	7606	1	1	false	0.5191953720732142	0.9329056713797775	0.0	macromolecule modification
GO:0071944	16515	5612	3	2	10934	3	1	false	0.5198892337374575	0.9329056713797775	0.0	cell periphery
GO:0016787	16515	3358	3	1	6357	1	1	false	0.5282365895857171	0.9329056713797775	0.0	hydrolase activity
GO:0070166	16515	9	3	1	17	1	2	false	0.5294117647058831	0.9329056713797775	4.1135335252982315E-5	enamel mineralization
GO:0005737	16515	6076	3	2	11683	3	2	false	0.5300942492588145	0.9329056713797775	0.0	cytoplasm
GO:0005575	16515	11845	3	3	14589	3	1	false	0.5351899274240102	0.9329056713797775	0.0	cellular_component
GO:2000145	16515	829	3	1	1544	1	3	false	0.5369170984451738	0.9329056713797775	0.0	regulation of cell motility
GO:0070838	16515	422	3	1	779	1	2	false	0.5417201540437093	0.9329056713797775	1.6564569306744497E-232	divalent metal ion transport
GO:0043005	16515	1047	3	1	1906	1	1	false	0.54931794333664	0.9329056713797775	0.0	neuron projection
GO:0050877	16515	817	3	1	1482	1	1	false	0.5512820512820672	0.9329056713797775	0.0	nervous system process
GO:0031410	16515	2016	3	1	6076	2	2	false	0.5535415599922018	0.9329056713797775	0.0	cytoplasmic vesicle
GO:0030425	16515	581	3	1	1047	1	2	false	0.5549188156636807	0.9329056713797775	1.4979502321803E-311	dendrite
GO:0043025	16515	472	3	1	843	1	2	false	0.5599051008303412	0.9329056713797775	2.652551411051871E-250	neuronal cell body
GO:0042578	16515	571	3	1	1001	1	1	false	0.5704295704295185	0.9329056713797775	3.8920527776558893E-296	phosphoric ester hydrolase activity
GO:0030334	16515	777	3	1	1360	1	2	false	0.5713235294118674	0.9329056713797775	0.0	regulation of cell migration
GO:0019538	16515	5250	3	1	8935	1	3	false	0.5875769445978096	0.9329056713797775	0.0	protein metabolic process
GO:0015630	16515	1194	3	1	1977	1	1	false	0.6039453717746771	0.9329056713797775	0.0	microtubule cytoskeleton
GO:0065008	16515	3583	3	1	9584	2	1	false	0.6079634271676224	0.9329056713797775	0.0	regulation of biological quality
GO:0048878	16515	1045	3	1	1707	1	1	false	0.6121851200940747	0.9329056713797775	0.0	chemical homeostasis
GO:0098590	16515	2390	3	1	6329	2	2	false	0.6126887369938022	0.9329056713797775	0.0	plasma membrane region
GO:0032502	16515	5265	3	1	13878	2	1	false	0.6148445949070811	0.9329056713797775	0.0	developmental process
GO:0048518	16515	5275	3	1	13878	2	2	false	0.6157384858932995	0.9329056713797775	0.0	positive regulation of biological process
GO:0034220	16515	1054	3	1	1710	1	2	false	0.6163742690054267	0.9329056713797775	0.0	ion transmembrane transport
GO:0016020	16515	6329	3	2	10934	3	1	false	0.6172855591010364	0.9329056713797775	0.0	membrane
GO:0016791	16515	390	3	1	631	1	2	false	0.6180665610141629	0.9329056713797775	1.7724745606628105E-181	phosphatase activity
GO:0050794	16515	8239	3	1	12995	1	2	false	0.6340130819556123	0.9329056713797775	0.0	regulation of cellular process
GO:0022857	16515	969	3	1	1516	1	2	false	0.6391820580481979	0.9329056713797775	0.0	transmembrane transporter activity
GO:0008324	16515	645	3	1	1009	1	2	false	0.6392467789889132	0.9329056713797775	1.156984187614412E-285	cation transmembrane transporter activity
GO:0048513	16515	3125	3	1	4812	1	2	false	0.6494181213633105	0.9329056713797775	0.0	animal organ development
GO:0044267	16515	4687	3	1	7022	1	2	false	0.6674736542281041	0.9329056713797775	0.0	cellular protein metabolic process
GO:0015075	16515	807	3	1	1202	1	2	false	0.6713810316138338	0.9329056713797775	0.0	ion transmembrane transporter activity
GO:0048870	16515	1451	3	1	2148	1	3	false	0.675512104283355	0.9329056713797775	0.0	cell motility
GO:0044237	16515	8863	3	1	13059	1	2	false	0.678689026725022	0.9329056713797775	0.0	cellular metabolic process
GO:0032501	16515	6028	3	1	13878	2	1	false	0.6800651759953393	0.9329056713797775	0.0	multicellular organismal process
GO:0012505	16515	3456	3	1	10934	3	3	false	0.680136935697461	0.9329056713797775	0.0	endomembrane system
GO:0005773	16515	3678	3	1	8452	2	2	false	0.6809885589101732	0.9329056713797775	0.0	vacuole
GO:0005856	16515	1977	3	1	4526	2	1	false	0.6828708774107175	0.9329056713797775	0.0	cytoskeleton
GO:0098655	16515	854	3	1	1249	1	2	false	0.6837469975980393	0.9329056713797775	0.0	cation transmembrane transport
GO:1901564	16515	6170	3	1	9003	1	2	false	0.6853271131903249	0.9329056713797775	0.0	organonitrogen compound metabolic process
GO:0072507	16515	447	3	1	652	1	2	false	0.6855828220858939	0.9329056713797775	1.5162498349701476E-175	divalent inorganic cation homeostasis
GO:0050801	16515	717	3	1	1045	1	1	false	0.6861244019140589	0.9329056713797775	1.6318728044228007E-281	ion homeostasis
GO:0007275	16515	4343	3	1	6284	1	2	false	0.6911203055396322	0.9329056713797775	0.0	multicellular organism development
GO:0042475	16515	77	3	1	111	1	1	false	0.6936936936936774	0.9329056713797775	2.431308239477131E-29	odontogenesis of dentin-containing tooth
GO:0036211	16515	3764	3	1	5415	1	2	false	0.6951061865182656	0.9329056713797775	0.0	protein modification process
GO:0043229	16515	9004	3	2	10673	2	2	false	0.711689257491939	0.9468561425762319	0.0	intracellular organelle
GO:0044260	16515	6589	3	1	9167	1	2	false	0.7187738627761757	0.9480379396961628	0.0	cellular macromolecule metabolic process
GO:0030001	16515	779	3	1	1064	1	1	false	0.7321428571432166	0.9574175824180524	1.0752815419801313E-267	metal ion transport
GO:0005886	16515	5537	3	2	6400	2	2	false	0.7484771057987615	0.9640591966174554	0.0	plasma membrane
GO:0006812	16515	1064	3	1	1419	1	1	false	0.7498238195913542	0.9640591966174554	0.0	cation transport
GO:0098660	16515	820	3	1	1054	1	1	false	0.7779886148008863	0.975159255085912	1.5108267658204105E-241	inorganic ion transmembrane transport
GO:0003824	16515	6357	3	1	11969	2	1	false	0.7801742904959434	0.975159255085912	0.0	catalytic activity
GO:0110165	16515	10934	3	3	11845	3	1	false	0.786543683336195	0.975159255085912	0.0	cellular anatomical entity
GO:0022890	16515	616	3	1	782	1	2	false	0.7877237851664177	0.975159255085912	7.754286867836614E-175	inorganic cation transmembrane transporter activity
GO:0015318	16515	768	3	1	969	1	1	false	0.7925696594426146	0.975159255085912	4.492427514227734E-214	inorganic molecular entity transmembrane transporter activity
GO:0120025	16515	1906	3	1	2390	1	2	false	0.797489539750139	0.975159255085912	0.0	plasma membrane bounded cell projection
GO:0006464	16515	3764	3	1	4687	1	2	false	0.8030723277178098	0.975159255085912	0.0	cellular protein modification process
GO:0099081	16515	1229	3	1	1510	1	1	false	0.8139072847687637	0.9805339729891405	2.9472324095E-314	supramolecular polymer
GO:0098662	16515	754	3	1	917	1	2	false	0.8222464558339635	0.9828414667390345	1.2439668276924448E-185	inorganic cation transmembrane transport
GO:0043170	16515	7606	3	1	8995	1	1	false	0.8455808782695051	0.995117982099124	0.0	macromolecule metabolic process
GO:0048731	16515	4127	3	1	4812	1	2	false	0.8576475477984249	0.995117982099124	0.0	system development
GO:0050789	16515	8917	3	1	13878	2	2	false	0.8722301361263364	0.995117982099124	0.0	regulation of biological process
GO:0055065	16515	571	3	1	652	1	2	false	0.8757668711654794	0.995117982099124	1.1535948196394761E-105	metal ion homeostasis
GO:0006807	16515	8339	3	1	9406	1	1	false	0.8865617690907434	0.995117982099124	0.0	nitrogen compound metabolic process
GO:0055080	16515	640	3	1	717	1	1	false	0.8926080892606806	0.995117982099124	1.3362150715858248E-105	cation homeostasis
GO:0008152	16515	9406	3	1	13878	2	1	false	0.8961792902955413	0.995117982099124	0.0	metabolic process
GO:0016477	16515	1315	3	1	1451	1	1	false	0.9062715368704692	0.995117982099124	2.5941692467191015E-195	cell migration
GO:0098771	16515	651	3	1	717	1	1	false	0.9079497907950491	0.995117982099124	4.095764458482241E-95	inorganic ion homeostasis
GO:0048856	16515	4812	3	1	5265	1	1	false	0.9139601139625344	0.995117982099124	0.0	anatomical structure development
GO:0003674	16515	11969	3	2	14589	3	1	false	0.9148485249957446	0.995117982099124	0.0	molecular_function
GO:0044238	16515	8708	3	1	9406	1	1	false	0.9257920476364541	0.995117982099124	0.0	primary metabolic process
GO:0043226	16515	9283	3	2	10934	3	1	false	0.938509850624058	0.995117982099124	0.0	organelle
GO:0030016	16515	214	3	1	225	1	1	false	0.9511111111111159	0.995117982099124	6.839113893720555E-19	myofibril
GO:0071704	16515	8995	3	1	9406	1	1	false	0.9563044864969051	0.995117982099124	0.0	organic substance metabolic process
GO:0043227	16515	7507	3	1	9283	2	1	false	0.9634142970128743	0.995117982099124	0.0	membrane-bounded organelle
GO:0043231	16515	7335	3	1	9029	2	2	false	0.9648164902476057	0.995117982099124	0.0	intracellular membrane-bounded organelle
GO:0005622	16515	10525	3	2	11845	3	1	false	0.9655311321890564	0.995117982099124	0.0	intracellular
GO:0051234	16515	4792	3	1	5875	2	1	false	0.9660442049034544	0.995117982099124	0.0	establishment of localization
GO:0007601	16515	175	3	1	179	1	1	false	0.9776536312848403	0.995117982099124	2.417977605465387E-8	visual perception
GO:0006810	16515	4702	3	1	4792	1	1	false	0.9812186978288634	0.995117982099124	1.9528703698435357E-193	transport
GO:0008150	16515	13878	3	2	14589	3	1	false	0.9931147088163584	0.995117982099124	0.0	biological_process
GO:0006796	16515	2991	3	1	3009	1	1	false	0.9940179461596822	0.995117982099124	1.6476590431454356E-47	phosphate-containing compound metabolic process
GO:0009987	16515	12841	3	1	13878	2	1	false	0.9944215179471909	0.995117982099124	0.0	cellular process
GO:0099512	16515	1223	3	1	1229	1	1	false	0.995117982099124	0.995117982099124	2.1150941658829377E-16	supramolecular fiber
GO:0000000	16515	14589	3	3	0	0	0	true	1.0	1.0	1.0	Gene Ontology
