## Supplementary File S3 for "PIGNON: A protein-protein interaction-guided functional enrichment analysis for quantitative proteomics": table-mcl2_cluster1063-Parent-Child-Union-Benjamini-Hochberg.txt

ID	Pop.total	Pop.term	Study.total	Study.term	Pop.family	Study.family	nparents	is.trivial	p	p.adjusted	p.min	name
GO:0035033	16515	1	3	1	1055	1	4	false	9.478672985784749E-4	0.3677725118484483	9.478672985784749E-4	histone deacetylase regulator activity
GO:0150065	16515	9	3	1	1230	1	2	false	0.007317073170734131	0.43885562208909434	5.799058226510905E-23	regulation of deacetylase activity
GO:0090045	16515	8	3	1	795	1	3	false	0.010062893081757335	0.43885562208909434	2.617747346028394E-19	positive regulation of deacetylase activity
GO:0097441	16515	6	3	1	581	1	1	false	0.010327022375213017	0.43885562208909434	1.920983664459238E-14	basal dendrite
GO:0051873	16515	11	3	1	983	1	3	false	0.011190233977621165	0.43885562208909434	5.098627552391005E-26	killing by host of symbiont cells
GO:0042752	16515	100	3	1	8926	1	2	false	0.011203226529305646	0.43885562208909434	1.3997728163591125E-237	regulation of circadian rhythm
GO:0051883	16515	11	3	1	1872	2	2	false	0.011720730721254785	0.43885562208909434	4.155038700996237E-29	killing of cells in other organism involved in symbiotic interaction
GO:0033558	16515	37	3	1	3096	1	3	false	0.01195090439275748	0.43885562208909434	1.1827549600795516E-86	protein deacetylase activity
GO:0031281	16515	18	3	1	1496	1	3	false	0.012032085561500332	0.43885562208909434	5.036896533280001E-42	positive regulation of cyclase activity
GO:0019213	16515	43	3	1	3358	1	1	false	0.01280524121501225	0.43885562208909434	1.8921646189341305E-99	deacetylase activity
GO:1904724	16515	54	3	1	4039	1	2	false	0.013369645951980643	0.43885562208909434	6.012879368895791E-124	tertiary granule lumen
GO:0032091	16515	90	3	1	5914	1	3	false	0.015218126479505278	0.43885562208909434	9.959075731587015E-202	negative regulation of protein binding
GO:0001906	16515	125	3	1	13878	2	1	false	0.01793363913279774	0.43885562208909434	5.33544237147986E-309	cell killing
GO:0044419	16515	1871	3	2	13878	2	1	false	0.018167406033642745	0.43885562208909434	0.0	interspecies interaction between organisms
GO:0001530	16515	26	3	1	1386	1	2	false	0.018759018759031562	0.43885562208909434	1.052548497883266E-55	lipopolysaccharide binding
GO:0090559	16515	76	3	1	3583	1	1	false	0.021211275467498566	0.43885562208909434	3.1664156692945574E-159	regulation of membrane permeability
GO:0002227	16515	17	3	1	760	1	2	false	0.022368421052624505	0.43885562208909434	4.523992731732687E-35	innate immune response in mucosa
GO:1901028	16515	43	3	1	1892	1	5	false	0.02272727272727373	0.43885562208909434	1.2088838952621123E-88	regulation of mitochondrial outer membrane permeabilization involved in apoptotic signaling pathway
GO:0090311	16515	41	3	1	1723	1	2	false	0.023795705165413718	0.43885562208909434	1.1093233330916803E-83	regulation of protein deacetylation
GO:0098732	16515	98	3	1	3949	1	1	false	0.024816409217538447	0.43885562208909434	1.1109645542587431E-198	macromolecule deacylation
GO:0035601	16515	97	3	1	3765	1	2	false	0.025763612217830495	0.43885562208909434	4.738700537808456E-195	protein deacylation
GO:0002251	16515	22	3	1	1668	2	1	false	0.026212743062935553	0.43885562208909434	1.6705472647715303E-50	organ or tissue specific immune response
GO:0016810	16515	89	3	1	3358	1	1	false	0.026503871352002155	0.43885562208909434	8.081312179178957E-178	hydrolase activity, acting on carbon-nitrogen (but not peptide) bonds
GO:0043393	16515	180	3	1	5929	1	2	false	0.030359251138504097	0.43885562208909434	0.0	regulation of protein binding
GO:0009607	16515	1277	3	2	7281	2	1	false	0.030741082842251546	0.43885562208909434	0.0	response to biotic stimulus
GO:1902686	16515	56	3	1	1820	1	2	false	0.03076923076922004	0.43885562208909434	4.561885108713715E-108	mitochondrial outer membrane permeabilization involved in programmed cell death
GO:0051205	16515	54	3	1	3391	2	3	false	0.03160004488712338	0.43885562208909434	8.125702075368737E-120	protein insertion into membrane
GO:0009975	16515	207	3	1	6357	1	1	false	0.03256252949501825	0.43885562208909434	0.0	cyclase activity
GO:0002376	16515	2527	3	2	13878	2	1	false	0.033144854485707934	0.43885562208909434	0.0	immune system process
GO:1901030	16515	34	3	1	1002	1	5	false	0.033932135728538225	0.43885562208909434	4.8592693806541383E-64	positive regulation of mitochondrial outer membrane permeabilization involved in apoptotic signaling pathway
GO:0031668	16515	224	3	1	6314	1	4	false	0.03547671840367538	0.43978607945114023	0.0	cellular response to extracellular stimulus
GO:0048511	16515	254	3	1	13878	2	1	false	0.03627101686194971	0.43978607945114023	0.0	rhythmic process
GO:0051100	16515	138	3	1	9298	3	3	false	0.04387277621355318	0.5145387741201448	4.425245646025E-311	negative regulation of binding
GO:0007258	16515	87	3	1	1849	1	2	false	0.047052460789573175	0.5145387741201448	9.840796225604256E-152	JUN phosphorylation
GO:0104004	16515	282	3	1	5952	1	1	false	0.04737903225808098	0.5145387741201448	0.0	cellular response to environmental stimulus
GO:1903829	16515	306	3	1	6331	1	3	false	0.048333596588217766	0.5145387741201448	0.0	positive regulation of cellular protein localization
GO:0006955	16515	1668	3	2	7504	2	2	false	0.04938600252856088	0.5145387741201448	0.0	immune response
GO:0042826	16515	109	3	1	2163	1	1	false	0.050392972723106964	0.5145387741201448	6.925434575761604E-187	histone deacetylase binding
GO:0008637	16515	114	3	1	2020	1	2	false	0.05643564356440629	0.5312969058575737	1.0159533885014466E-189	apoptotic mitochondrial changes
GO:0018107	16515	105	3	1	1856	1	2	false	0.056573275862102604	0.5312969058575737	1.366428454348148E-174	peptidyl-threonine phosphorylation
GO:0060205	16515	311	3	1	5414	1	3	false	0.057443664573323054	0.5312969058575737	0.0	cytoplasmic vesicle lumen
GO:0031983	16515	312	3	1	5425	1	2	false	0.05751152073716004	0.5312969058575737	0.0	vesicle lumen
GO:0071216	16515	205	3	1	6282	2	2	false	0.06420595742615658	0.5551207986037511	0.0	cellular response to biotic stimulus
GO:0071241	16515	198	3	1	3051	1	2	false	0.06489675516232642	0.5551207986037511	1.642565E-317	cellular response to inorganic substance
GO:0009267	16515	133	3	1	1995	1	3	false	0.06666666666660695	0.5551207986037511	1.716517238865632E-211	cellular response to starvation
GO:1904951	16515	418	3	1	6251	1	3	false	0.06686930091197653	0.5551207986037511	0.0	positive regulation of establishment of protein localization
GO:0031056	16515	132	3	1	1963	1	3	false	0.06724401426385644	0.5551207986037511	2.188293887796489E-209	regulation of histone modification
GO:1903747	16515	67	3	1	944	1	3	false	0.0709745762711604	0.5734189152067735	1.9088718470652515E-104	regulation of establishment of protein localization to mitochondrion
GO:0051702	16515	69	3	1	1871	2	2	false	0.07241630630188634	0.5734189152067735	1.0269199842527165E-127	interaction with symbiont
GO:0061919	16515	485	3	1	12841	2	1	false	0.074115572660354	0.575136843844347	0.0	process utilizing autophagic mechanism
GO:0007006	16515	116	3	1	2968	2	3	false	0.0766522493154907	0.5810534451949181	5.172377991069598E-212	mitochondrial membrane organization
GO:0002764	16515	372	3	1	4777	1	2	false	0.0778731421395251	0.5810534451949181	0.0	immune response-regulating signaling pathway
GO:0062197	16515	310	3	1	3900	1	2	false	0.07948717948710331	0.5819061441697374	0.0	cellular response to chemical stress
GO:2001235	16515	168	3	1	2052	1	4	false	0.08187134502928221	0.5882607753955833	1.0229395041130796E-251	positive regulation of apoptotic signaling pathway
GO:0031098	16515	295	3	1	3512	1	2	false	0.08399772209581612	0.5925657486032119	0.0	stress-activated protein kinase signaling cascade
GO:0031279	16515	200	3	1	2232	1	2	false	0.08960573476696593	0.5947868774052785	1.41558007126991E-291	regulation of cyclase activity
GO:0061024	16515	1951	3	2	6509	2	1	false	0.0898111101987478	0.5947868774052785	0.0	membrane organization
GO:0042594	16515	175	3	1	3683	2	2	false	0.09278578279191188	0.5947868774052785	6.165897095037845E-305	response to starvation
GO:0097345	16515	53	3	1	570	1	2	false	0.09298245614037055	0.5947868774052785	4.5007946814987875E-76	mitochondrial outer membrane permeabilization
GO:1903749	16515	55	3	1	591	1	4	false	0.09306260575297307	0.5947868774052785	6.205806477559049E-79	positive regulation of establishment of protein localization to mitochondrion
GO:0051098	16515	310	3	1	9563	3	2	false	0.09414089497491447	0.5947868774052785	0.0	regulation of binding
GO:0006839	16515	229	3	1	4702	2	1	false	0.09504326391527645	0.5947868774052785	0.0	mitochondrial transport
GO:0018210	16515	112	3	1	1150	1	1	false	0.09739130434782074	0.5998067632849912	8.404856656239587E-159	peptidyl-threonine modification
GO:0016569	16515	437	3	1	4154	1	2	false	0.10519980741450526	0.6258953099781123	0.0	covalent chromatin modification
GO:1900739	16515	25	3	1	231	1	4	false	0.1082251082251079	0.6258953099781123	4.846569011606353E-34	regulation of protein insertion into mitochondrial membrane involved in apoptotic signaling pathway
GO:0016570	16515	421	3	1	3779	1	2	false	0.1114051336332747	0.6258953099781123	0.0	histone modification
GO:0070585	16515	132	3	1	1178	1	1	false	0.11205432937177491	0.6258953099781123	9.345379383782081E-179	protein localization to mitochondrion
GO:2001233	16515	382	3	1	3402	1	3	false	0.11228689006471024	0.6258953099781123	0.0	regulation of apoptotic signaling pathway
GO:0097190	16515	569	3	1	5063	1	2	false	0.11238396207741876	0.6258953099781123	0.0	apoptotic signaling pathway
GO:0009605	16515	2447	3	2	7281	2	1	false	0.11291925695481407	0.6258953099781123	0.0	response to external stimulus
GO:0010822	16515	113	3	1	957	1	3	false	0.11807732497385952	0.6452676350684154	3.1393111470966166E-150	positive regulation of mitochondrion organization
GO:0010821	16515	180	3	1	1486	1	2	false	0.12113055181694149	0.646049230339219	1.777386942689652E-237	regulation of mitochondrion organization
GO:0009612	16515	194	3	1	2959	2	2	false	0.12684762523038948	0.646049230339219	3.39693344311477E-310	response to mechanical stimulus
GO:0140029	16515	848	3	1	12841	2	2	false	0.12772066499353327	0.646049230339219	0.0	exocytic process
GO:0010942	16515	661	3	1	5164	1	3	false	0.12800154918662304	0.646049230339219	0.0	positive regulation of cell death
GO:0071260	16515	75	3	1	584	1	3	false	0.12842465753423604	0.646049230339219	1.1778987516656489E-96	cellular response to mechanical stimulus
GO:0010035	16515	502	3	1	3829	1	1	false	0.1311047270827071	0.646049230339219	0.0	response to inorganic substance
GO:0034614	16515	152	3	1	1154	1	3	false	0.1317157712305303	0.646049230339219	1.5267379663221025E-194	cellular response to reactive oxygen species
GO:0031329	16515	772	3	1	5738	1	3	false	0.13454165214361283	0.646049230339219	0.0	regulation of cellular catabolic process
GO:0000302	16515	218	3	1	1615	1	2	false	0.1349845201237426	0.646049230339219	9.14669109451412E-277	response to reactive oxygen species
GO:0031063	16515	26	3	1	192	1	3	false	0.13541666666667337	0.646049230339219	1.0228576859437268E-32	regulation of histone deacetylation
GO:0090150	16515	302	3	1	2167	1	2	false	0.13936317489616462	0.646049230339219	0.0	establishment of protein localization to membrane
GO:0036477	16515	797	3	1	10934	2	1	false	0.1404767462114927	0.646049230339219	0.0	somatodendritic compartment
GO:0002768	16515	369	3	1	2606	1	2	false	0.1415963161935311	0.646049230339219	0.0	immune response-regulating cell surface receptor signaling pathway
GO:0019730	16515	97	3	1	1298	2	2	false	0.14392939496500912	0.646049230339219	3.921431296900155E-149	antimicrobial humoral response
GO:0071222	16515	183	3	1	1253	1	4	false	0.1460494812449827	0.646049230339219	1.7089687700735352E-225	cellular response to lipopolysaccharide
GO:0019731	16515	37	3	1	249	1	2	false	0.14859437751004936	0.646049230339219	5.0383857798438594E-45	antibacterial humoral response
GO:0035580	16515	59	3	1	397	1	2	false	0.1486146095717875	0.646049230339219	6.088222976846047E-72	specific granule lumen
GO:1905477	16515	114	3	1	759	1	3	false	0.15019762845843956	0.646049230339219	8.75363250708599E-139	positive regulation of protein localization to membrane
GO:0051090	16515	647	3	1	4303	1	3	false	0.1503602138044959	0.646049230339219	0.0	regulation of DNA-binding transcription factor activity
GO:0009894	16515	925	3	1	6072	1	2	false	0.15233860342603214	0.646049230339219	0.0	regulation of catabolic process
GO:0018105	16515	286	3	1	1867	1	2	false	0.15318693090517563	0.646049230339219	0.0	peptidyl-serine phosphorylation
GO:1900740	16515	25	3	1	155	1	5	false	0.16129032258064402	0.6729101630246224	2.0945032519806424E-29	positive regulation of protein insertion into mitochondrial membrane involved in apoptotic signaling pathway
GO:0033044	16515	319	3	1	1919	1	2	false	0.16623241271510952	0.6773533950628564	0.0	regulation of chromosome organization
GO:0010941	16515	1424	3	1	8412	1	2	false	0.16928197812591775	0.6773533950628564	0.0	regulation of cell death
GO:0016575	16515	74	3	1	434	1	2	false	0.17050691244237756	0.6773533950628564	1.6410556782619386E-85	histone deacetylation
GO:0023014	16515	859	3	1	4966	1	2	false	0.1729762384211246	0.6773533950628564	0.0	signal transduction by protein phosphorylation
GO:0002237	16515	312	3	1	3436	2	3	false	0.17338532161370473	0.6773533950628564	0.0	response to molecule of bacterial origin
GO:0060341	16515	720	3	1	4068	1	2	false	0.17699115044262173	0.6773533950628564	0.0	regulation of cellular localization
GO:0071276	16515	34	3	1	192	1	2	false	0.17708333333334264	0.6773533950628564	1.5412720677328432E-38	cellular response to cadmium ion
GO:0046686	16515	59	3	1	330	1	1	false	0.1787878787878779	0.6773533950628564	8.865990275084338E-67	response to cadmium ion
GO:0051179	16515	5875	3	2	13878	2	1	false	0.1791922991130472	0.6773533950628564	0.0	localization
GO:0032496	16515	298	3	1	1636	1	3	false	0.18215158924194436	0.6773533950628564	0.0	response to lipopolysaccharide
GO:0001775	16515	1263	3	1	12841	2	1	false	0.18704649316095773	0.6773533950628564	0.0	cell activation
GO:0060548	16515	893	3	1	4730	1	3	false	0.1887949260039828	0.6773533950628564	0.0	negative regulation of cell death
GO:0042581	16515	148	3	1	775	1	1	false	0.19096774193550223	0.6773533950628564	2.0659595098779544E-163	specific granule
GO:1905475	16515	172	3	1	886	1	2	false	0.19413092550785818	0.6773533950628564	1.2455040406076947E-188	regulation of protein localization to membrane
GO:0009617	16515	553	3	2	1254	2	1	false	0.19427441126939848	0.6773533950628564	0.0	response to bacterium
GO:0070820	16515	152	3	1	775	1	1	false	0.1961290322580852	0.6773533950628564	6.923303769481057E-166	tertiary granule
GO:0007005	16515	503	3	1	4814	2	1	false	0.1980757522877451	0.6773533950628564	0.0	mitochondrion organization
GO:1902275	16515	169	3	1	852	1	2	false	0.19835680751165646	0.6773533950628564	1.422025726435647E-183	regulation of chromatin organization
GO:0051204	16515	42	3	1	211	1	4	false	0.19905213270141975	0.6773533950628564	2.6862487010243232E-45	protein insertion into mitochondrial membrane
GO:0051345	16515	761	3	1	3821	1	3	false	0.1991625228993447	0.6773533950628564	0.0	positive regulation of hydrolase activity
GO:1903827	16515	498	3	1	2490	1	3	false	0.19999999999996818	0.6773533950628564	0.0	regulation of cellular protein localization
GO:0140352	16515	1405	3	1	13247	2	2	false	0.20088156271453317	0.6773533950628564	0.0	export from cell
GO:0008289	16515	670	3	1	9221	3	1	false	0.20254611127746902	0.6773533950628564	0.0	lipid binding
GO:0006325	16515	713	3	1	6509	2	2	false	0.2070971090742691	0.6773533950628564	0.0	chromatin organization
GO:0051050	16515	859	3	1	7837	2	3	false	0.20721501902894554	0.6773533950628564	0.0	positive regulation of transport
GO:0043085	16515	1381	3	1	6623	1	3	false	0.20851577834871823	0.6773533950628564	0.0	positive regulation of catalytic activity
GO:0071396	16515	543	3	1	2592	1	2	false	0.2094907407410896	0.6773533950628564	0.0	cellular response to lipid
GO:0006979	16515	409	3	1	3575	2	1	false	0.21575089711541973	0.6918293229816765	0.0	response to oxidative stress
GO:0010638	16515	583	3	1	5042	2	3	false	0.21790772232511352	0.6930180021487217	0.0	positive regulation of organelle organization
GO:0030141	16515	775	3	1	3456	1	2	false	0.2242476851854247	0.6974956607983679	0.0	secretory granule
GO:0071496	16515	292	3	1	2447	2	1	false	0.22446294810500056	0.6974956607983679	0.0	cellular response to external stimulus
GO:0044248	16515	2055	3	1	8923	1	2	false	0.23030370951582915	0.6974956607983679	0.0	cellular catabolic process
GO:0071840	16515	6683	3	2	13878	2	1	false	0.23187581903376142	0.6974956607983679	0.0	cellular component organization or biogenesis
GO:0006914	16515	485	3	1	2055	1	2	false	0.23600973235995804	0.6974956607983679	0.0	autophagy
GO:0044092	16515	1033	3	1	11969	3	2	false	0.23723348423025514	0.6974956607983679	0.0	negative regulation of molecular function
GO:0072655	16515	128	3	1	538	1	2	false	0.23791821561343776	0.6974956607983679	1.575406074067727E-127	establishment of protein localization to mitochondrion
GO:0005739	16515	1076	3	1	8452	2	2	false	0.23842032936731722	0.6974956607983679	0.0	mitochondrion
GO:0072594	16515	534	3	1	2220	1	2	false	0.24054054054040105	0.6974956607983679	0.0	establishment of protein localization to organelle
GO:0006950	16515	3575	3	2	7281	2	1	false	0.24105058174855246	0.6974956607983679	0.0	response to stress
GO:0097367	16515	811	3	1	9221	3	1	false	0.24135204192231074	0.6974956607983679	0.0	carbohydrate derivative binding
GO:0032880	16515	928	3	1	3765	1	2	false	0.2464807436922732	0.6974956607983679	0.0	regulation of protein localization
GO:0023056	16515	1745	3	1	6990	1	3	false	0.2496423462091536	0.6974956607983679	0.0	positive regulation of signaling
GO:0009056	16515	2357	3	1	9406	1	1	false	0.25058473314938123	0.6974956607983679	0.0	catabolic process
GO:1990928	16515	44	3	1	175	1	1	false	0.25142857142858166	0.6974956607983679	2.0027366567034884E-42	response to amino acid starvation
GO:0051130	16515	1112	3	1	8217	2	3	false	0.25235864232381633	0.6974956607983679	0.0	positive regulation of cellular component organization
GO:0071214	16515	282	3	1	1117	1	2	false	0.25246195165610585	0.6974956607983679	2.9122699178312044E-273	cellular response to abiotic stimulus
GO:0004707	16515	327	3	1	1291	1	2	false	0.2532920216886014	0.6974956607983679	1.97086294E-316	MAP kinase activity
GO:0006959	16515	229	3	1	1668	2	1	false	0.255802796275679	0.6974956607983679	5.969036595313538E-289	humoral immune response
GO:0016043	16515	6509	3	2	12854	2	2	false	0.256400585566798	0.6974956607983679	0.0	cellular component organization
GO:0043207	16515	1256	3	2	2462	2	2	false	0.26015591398008087	0.6974956607983679	0.0	response to external biotic stimulus
GO:0010647	16515	1736	3	1	6661	1	3	false	0.26062152829911533	0.6974956607983679	0.0	positive regulation of cell communication
GO:0002682	16515	1311	3	1	9249	2	2	false	0.26341160140210723	0.6974956607983679	0.0	regulation of immune system process
GO:0071944	16515	5612	3	2	10934	2	1	false	0.26341440040921293	0.6974956607983679	0.0	cell periphery
GO:0018209	16515	304	3	1	1150	1	1	false	0.264347826086972	0.6974956607983679	1.3193909089393512E-287	peptidyl-serine modification
GO:0016909	16515	87	3	1	327	1	1	false	0.2660550458715424	0.6974956607983679	1.0811732274039784E-81	SAP kinase activity
GO:0005737	16515	6076	3	2	11683	2	2	false	0.27045341452748134	0.7007702523240233	0.0	cytoplasm
GO:0046902	16515	68	3	1	251	1	3	false	0.27091633466134923	0.7007702523240233	3.7014361771684905E-63	regulation of mitochondrial membrane permeability
GO:0050896	16515	7281	3	2	13878	2	1	false	0.2752326419439924	0.7066397586733637	0.0	response to stimulus
GO:0008219	16515	1921	3	1	12841	2	1	false	0.2768279466967817	0.7066397586733637	0.0	cell death
GO:1901363	16515	3236	3	2	9221	3	1	false	0.28300916557044725	0.7091845962077264	0.0	heterocyclic compound binding
GO:0033993	16515	838	3	1	2958	1	1	false	0.28329952670773073	0.7091845962077264	0.0	response to lipid
GO:0009628	16515	1117	3	1	7281	2	1	false	0.2833082794128804	0.7091845962077264	0.0	response to abiotic stimulus
GO:0051336	16515	1199	3	1	4153	1	2	false	0.28870695882452857	0.7129440587994743	0.0	regulation of hydrolase activity
GO:0072657	16515	581	3	1	2012	1	1	false	0.2887673956261367	0.7129440587994743	0.0	protein localization to membrane
GO:0050829	16515	63	3	1	217	1	1	false	0.29032258064514677	0.7129440587994743	2.817194087801473E-56	defense response to Gram-negative bacterium
GO:0097159	16515	3307	3	2	9221	3	1	false	0.293585422201302	0.7164222881390263	0.0	organic cyclic compound binding
GO:0034198	16515	41	3	1	136	1	2	false	0.30147058823528977	0.7310661764705777	9.444105779564159E-36	cellular response to amino acid starvation
GO:0018193	16515	1150	3	1	3764	1	1	false	0.3055260361314704	0.7362987703044132	0.0	peptidyl-amino acid modification
GO:0051403	16515	267	3	1	861	1	2	false	0.3101045296168499	0.7369067397366675	1.0042303782305699E-230	stress-activated MAPK cascade
GO:0050790	16515	2225	3	1	7147	1	2	false	0.31131943472872503	0.7369067397366675	0.0	regulation of catalytic activity
GO:0004672	16515	1176	3	1	3759	1	4	false	0.3128491620111756	0.7369067397366675	0.0	protein kinase activity
GO:0009967	16515	1541	3	1	4877	1	5	false	0.31597293418101735	0.7369067397366675	0.0	positive regulation of signal transduction
GO:0070201	16515	688	3	1	2163	1	2	false	0.31807674526151986	0.7369067397366675	0.0	regulation of establishment of protein localization
GO:0042995	16515	1906	3	1	10934	2	1	false	0.3182634551571402	0.7369067397366675	0.0	cell projection
GO:0031640	16515	40	3	1	125	1	1	false	0.3199999999999909	0.7369067397366675	1.220877551201669E-33	killing of cells of other organism
GO:1901701	16515	1030	3	1	3209	1	2	false	0.32097226550385777	0.7369067397366675	0.0	cellular response to oxygen-containing compound
GO:0050776	16515	807	3	1	4478	2	3	false	0.32798453871073935	0.7385812445884495	0.0	regulation of immune response
GO:0043068	16515	611	3	1	1849	1	3	false	0.3304488912922564	0.7385812445884495	0.0	positive regulation of programmed cell death
GO:0006887	16515	848	3	1	2563	1	3	false	0.3308622707766385	0.7385812445884495	0.0	exocytosis
GO:0042742	16515	217	3	1	1189	2	2	false	0.3318296505851223	0.7385812445884495	1.4317994561909391E-244	defense response to bacterium
GO:0010506	16515	312	3	1	934	1	2	false	0.3340471092076123	0.7385812445884495	1.4719553349994002E-257	regulation of autophagy
GO:0016020	16515	6329	3	2	10934	2	1	false	0.3350295766107691	0.7385812445884495	0.0	membrane
GO:0006793	16515	3009	3	1	8863	1	1	false	0.33950129752937425	0.7385812445884495	0.0	phosphorus metabolic process
GO:0000165	16515	840	3	1	2466	1	2	false	0.34063260340578416	0.7385812445884495	0.0	MAPK cascade
GO:0050830	16515	74	3	1	217	1	1	false	0.34101382488477516	0.7385812445884495	5.86351028156601E-60	defense response to Gram-positive bacterium
GO:0048284	16515	909	3	1	4814	2	1	false	0.3420257471558636	0.7385812445884495	0.0	organelle fusion
GO:0098772	16515	1567	3	1	11969	3	2	false	0.3436121302143337	0.7385812445884495	0.0	molecular function regulator
GO:0030234	16515	928	3	1	2684	1	2	false	0.3457526080482335	0.7385812445884495	0.0	enzyme regulator activity
GO:0140110	16515	1582	3	1	11969	3	1	false	0.3464479033894273	0.7385812445884495	0.0	transcription regulator activity
GO:0009991	16515	473	3	1	2447	2	1	false	0.3492954979153025	0.740582804323155	0.0	response to extracellular stimulus
GO:0043065	16515	606	3	1	1697	1	3	false	0.3571007660579898	0.7529240968809066	0.0	positive regulation of apoptotic process
GO:0009314	16515	401	3	1	1117	1	1	false	0.35899731423445286	0.7529240968809066	8.0802252E-316	response to radiation
GO:0019899	16515	2163	3	1	5904	1	1	false	0.3663617886166677	0.7599014854662222	0.0	enzyme binding
GO:0023051	16515	3308	3	1	9004	1	2	false	0.3673922701004737	0.7599014854662222	0.0	regulation of signaling
GO:0034097	16515	1093	3	1	2958	1	1	false	0.36950642325946553	0.7599014854662222	0.0	response to cytokine
GO:0051246	16515	2575	3	1	6895	1	4	false	0.373459028281628	0.7599014854662222	0.0	regulation of protein metabolic process
GO:0065008	16515	3583	3	1	9584	1	1	false	0.373852253754843	0.7599014854662222	0.0	regulation of biological quality
GO:0032268	16515	2427	3	1	6488	1	3	false	0.37407521578362996	0.7599014854662222	0.0	regulation of cellular protein metabolic process
GO:0001067	16515	1507	3	2	2455	2	1	false	0.37671435471657605	0.7599671150497452	0.0	regulatory region nucleic acid binding
GO:0043299	16515	502	3	1	1308	1	2	false	0.38379204892976326	0.7599671150497452	0.0	leukocyte degranulation
GO:0035556	16515	2462	3	1	11378	2	2	false	0.38595850583595853	0.7599671150497452	0.0	intracellular signal transduction
GO:1901700	16515	1487	3	1	3829	1	1	false	0.3883520501432656	0.7599671150497452	0.0	response to oxygen-containing compound
GO:0016241	16515	166	3	1	426	1	2	false	0.3896713615023952	0.7599671150497452	5.0666625691523116E-123	regulation of macroautophagy
GO:0010646	16515	3269	3	1	8383	1	2	false	0.3899558630587546	0.7599671150497452	0.0	regulation of cell communication
GO:0031399	16515	1687	3	1	4320	1	2	false	0.39050925925843455	0.7599671150497452	0.0	regulation of protein modification process
GO:0033043	16515	1180	3	1	5370	2	2	false	0.3912251621735219	0.7599671150497452	0.0	regulation of organelle organization
GO:0051128	16515	2242	3	1	10141	2	2	false	0.39330487463680897	0.7599671150497452	0.0	regulation of cellular component organization
GO:0004407	16515	36	3	1	91	1	3	false	0.39560439560439464	0.7599671150497452	3.493322474201547E-26	histone deacetylase activity
GO:0034774	16515	308	3	1	777	1	2	false	0.3963963963963512	0.7599671150497452	8.520039418807577E-226	secretory granule lumen
GO:0097708	16515	2016	3	1	9006	2	2	false	0.39761166070901616	0.7599671150497452	0.0	intracellular vesicle
GO:0044093	16515	1894	3	1	11969	3	2	false	0.4035952457842888	0.7656650807845327	0.0	positive regulation of molecular function
GO:0071345	16515	1013	3	1	2479	1	2	false	0.4086325131104273	0.7656650807845327	0.0	cellular response to cytokine stimulus
GO:0051276	16515	1114	3	1	4814	2	1	false	0.4093038941833995	0.7656650807845327	0.0	chromosome organization
GO:0006906	16515	890	3	1	2170	1	3	false	0.4101382488476744	0.7656650807845327	0.0	vesicle fusion
GO:0032879	16515	2429	3	1	10462	2	2	false	0.41045963093603816	0.7656650807845327	0.0	regulation of localization
GO:0019219	16515	2640	3	1	6350	1	4	false	0.4157480314960086	0.7718193120595758	0.0	regulation of nucleobase-containing compound metabolic process
GO:0031323	16515	4758	3	1	11275	1	3	false	0.4219955654100258	0.7796870446623334	0.0	regulation of cellular metabolic process
GO:0031669	16515	200	3	1	469	1	2	false	0.42643923240937553	0.7801510976904682	2.873638937077407E-138	cellular response to nutrient levels
GO:0043069	16515	808	3	1	1883	1	3	false	0.42910249601722683	0.7801510976904682	0.0	negative regulation of programmed cell death
GO:0019222	16515	5105	3	1	11880	1	2	false	0.42971380471658216	0.7801510976904682	0.0	regulation of metabolic process
GO:0009889	16515	2875	3	1	6647	1	2	false	0.4325259515560682	0.7801510976904682	0.0	regulation of biosynthetic process
GO:0048584	16515	2094	3	1	8465	2	3	false	0.43357238244826934	0.7801510976904682	0.0	positive regulation of response to stimulus
GO:0009059	16515	3643	3	1	8388	1	2	false	0.43431092036376584	0.7801510976904682	0.0	macromolecule biosynthetic process
GO:0031326	16515	2783	3	1	6367	1	3	false	0.4370975341588632	0.7815384481734513	0.0	regulation of cellular biosynthetic process
GO:0001844	16515	29	3	1	66	1	2	false	0.43939393939394217	0.7820405893800438	2.235638108062013E-19	protein insertion into mitochondrial membrane involved in apoptotic signaling pathway
GO:0034645	16515	3359	3	1	7536	1	3	false	0.4457271762219222	0.7846693574472919	0.0	cellular macromolecule biosynthetic process
GO:0016740	16515	2841	3	1	6357	1	1	false	0.4469089193007851	0.7846693574472919	0.0	transferase activity
GO:0051707	16515	1254	3	2	1873	2	2	false	0.4481309978501058	0.7846693574472919	0.0	response to other organism
GO:0051252	16515	2375	3	1	5290	1	3	false	0.44896030245695573	0.7846693574472919	0.0	regulation of RNA metabolic process
GO:0006468	16515	1849	3	1	4070	1	2	false	0.45429975429954694	0.7861821150135101	0.0	protein phosphorylation
GO:0099503	16515	920	3	1	2016	1	1	false	0.45634920634892834	0.7861821150135101	0.0	secretory vesicle
GO:0005488	16515	9221	3	3	11969	3	1	false	0.4572229480303556	0.7861821150135101	0.0	binding
GO:0070887	16515	2939	3	1	6418	1	2	false	0.4579308195697249	0.7861821150135101	0.0	cellular response to chemical stimulus
GO:0043066	16515	795	3	1	1702	1	3	false	0.46709753231478407	0.7956323930529579	0.0	negative regulation of apoptotic process
GO:0031982	16515	2029	3	1	7507	2	1	false	0.4675365608661711	0.7956323930529579	0.0	vesicle
GO:1902108	16515	57	3	1	121	1	2	false	0.4710743801652971	0.7974388906574374	6.353035375285029E-36	regulation of mitochondrial membrane permeability involved in apoptotic process
GO:0090304	16515	3833	3	1	8019	1	2	false	0.4779897742858977	0.7974388906574374	0.0	nucleic acid metabolic process
GO:0010467	16515	3646	3	1	7606	1	1	false	0.47935840126125334	0.7974388906574374	0.0	gene expression
GO:0140096	16515	3053	3	1	6357	1	1	false	0.4802579833254222	0.7974388906574374	0.0	catalytic activity, acting on a protein
GO:0010468	16515	2644	3	1	5456	1	2	false	0.48460410557359895	0.7974388906574374	0.0	regulation of gene expression
GO:0010556	16515	2677	3	1	5514	1	3	false	0.48549147624212136	0.7974388906574374	0.0	regulation of macromolecule biosynthetic process
GO:0006351	16515	2161	3	1	4421	1	3	false	0.4888034381364633	0.7974388906574374	0.0	transcription, DNA-templated
GO:0009411	16515	134	3	1	274	1	1	false	0.48905109489050375	0.7974388906574374	7.303673315893095E-82	response to UV
GO:0071248	16515	173	3	1	353	1	2	false	0.4900849858356408	0.7974388906574374	1.3763388803603684E-105	cellular response to metal ion
GO:0006139	16515	4384	3	1	8848	1	5	false	0.49547920433637904	0.7974388906574374	0.0	nucleobase-containing compound metabolic process
GO:0097447	16515	581	3	1	1166	1	3	false	0.49828473413403224	0.7974388906574374	0.0	dendritic tree
GO:0033554	16515	1926	3	1	6548	2	2	false	0.5017871806870118	0.7974388906574374	0.0	cellular response to stress
GO:0009058	16515	4757	3	1	9406	1	1	false	0.5057410163721884	0.7974388906574374	0.0	biosynthetic process
GO:0032774	16515	2371	3	1	4657	1	3	false	0.5091260468124964	0.7974388906574374	0.0	RNA biosynthetic process
GO:0046483	16515	4528	3	1	8863	1	1	false	0.5108879611877025	0.7974388906574374	0.0	heterocycle metabolic process
GO:0051171	16515	4412	3	1	8635	1	2	false	0.5109438332384818	0.7974388906574374	0.0	regulation of nitrogen compound metabolic process
GO:0051049	16515	1594	3	1	5283	2	2	false	0.5124484291356344	0.7974388906574374	0.0	regulation of transport
GO:0080090	16515	4581	3	1	8908	1	2	false	0.5142568477784497	0.7974388906574374	0.0	regulation of primary metabolic process
GO:0016050	16515	1460	3	1	4814	2	1	false	0.5146280616695884	0.7974388906574374	0.0	vesicle organization
GO:0006725	16515	4570	3	1	8863	1	1	false	0.5156267629462289	0.7974388906574374	0.0	cellular aromatic compound metabolic process
GO:0044249	16515	4600	3	1	8896	1	2	false	0.5170863309352786	0.7974388906574374	0.0	cellular biosynthetic process
GO:1901576	16515	4681	3	1	9027	1	2	false	0.518555444775452	0.7974388906574374	0.0	organic substance biosynthetic process
GO:0043412	16515	3949	3	1	7606	1	1	false	0.5191953720732142	0.7974388906574374	0.0	macromolecule modification
GO:0038093	16515	192	3	1	369	1	1	false	0.5203252032519687	0.7974388906574374	2.715712739038588E-110	Fc receptor signaling pathway
GO:0002263	16515	642	3	1	2060	2	3	false	0.5262791344648166	0.7974388906574374	0.0	cell activation involved in immune response
GO:0016787	16515	3358	3	1	6357	1	1	false	0.5282365895857171	0.7974388906574374	0.0	hydrolase activity
GO:0046903	16515	1477	3	1	4702	2	1	false	0.5296167200087311	0.7974388906574374	0.0	secretion
GO:1901360	16515	4777	3	1	8995	1	1	false	0.5310728182328325	0.7974388906574374	0.0	organic cyclic compound metabolic process
GO:0012505	16515	3456	3	1	10934	2	3	false	0.5322708642390094	0.7974388906574374	0.0	endomembrane system
GO:0002274	16515	604	3	1	1132	1	1	false	0.5335689045936902	0.7974388906574374	0.0	myeloid leukocyte activation
GO:0018130	16515	3081	3	1	5741	1	2	false	0.5366660860487552	0.7974388906574374	0.0	heterocycle biosynthetic process
GO:0019438	16515	3096	3	1	5759	1	2	false	0.5375933321753205	0.7974388906574374	0.0	aromatic compound biosynthetic process
GO:0009966	16515	2880	3	1	5336	1	4	false	0.539730134934311	0.7974388906574374	0.0	regulation of signal transduction
GO:0048523	16515	4164	3	1	12864	2	3	false	0.5426272538044857	0.7974388906574374	0.0	negative regulation of cellular process
GO:0006996	16515	4814	3	2	6509	2	1	false	0.5469657491843531	0.7974388906574374	0.0	organelle organization
GO:1901362	16515	3230	3	1	5889	1	2	false	0.5484802173548106	0.7974388906574374	0.0	organic cyclic compound biosynthetic process
GO:0043005	16515	1047	3	1	1906	1	1	false	0.54931794333664	0.7974388906574374	0.0	neuron projection
GO:0034641	16515	5039	3	1	9147	1	2	false	0.5508910025088619	0.7974388906574374	0.0	cellular nitrogen compound metabolic process
GO:0003676	16515	2455	3	2	3307	2	2	false	0.5510474673704846	0.7974388906574374	0.0	nucleic acid binding
GO:0003674	16515	11969	3	3	14589	3	1	false	0.5521759367843886	0.7974388906574374	0.0	molecular_function
GO:0031410	16515	2016	3	1	6076	2	2	false	0.5535415599922018	0.7974388906574374	0.0	cytoplasmic vesicle
GO:0030425	16515	581	3	1	1047	1	2	false	0.5549188156636807	0.7974388906574374	1.4979502321803E-311	dendrite
GO:0048519	16515	4686	3	1	13878	2	2	false	0.5613174994517115	0.8015763800440339	0.0	negative regulation of biological process
GO:0007166	16515	2604	3	1	4610	1	1	false	0.5648590021697816	0.8015763800440339	0.0	cell surface receptor signaling pathway
GO:0002366	16515	641	3	1	1133	1	2	false	0.5657546337157006	0.8015763800440339	0.0	leukocyte activation involved in immune response
GO:0061844	16515	55	3	1	97	1	1	false	0.5670103092783532	0.8015763800440339	1.8544560364241052E-28	antimicrobial humoral immune response mediated by antimicrobial peptide
GO:0016772	16515	1632	3	1	2841	1	1	false	0.5744456177411846	0.8015763800440339	0.0	transferase activity, transferring phosphorus-containing groups
GO:0030424	16515	602	3	1	1047	1	1	false	0.5749761222538338	0.8015763800440339	3.60013370824989E-309	axon
GO:0060255	16515	4602	3	1	7947	1	2	false	0.5790864477184862	0.8015763800440339	0.0	regulation of macromolecule metabolic process
GO:0071219	16515	190	3	1	327	1	2	false	0.5810397553516365	0.8015763800440339	6.119048223010678E-96	cellular response to molecule of bacterial origin
GO:0006355	16515	1873	3	1	3216	1	4	false	0.5824004975125974	0.8015763800440339	0.0	regulation of transcription, DNA-templated
GO:0016811	16515	52	3	1	89	1	1	false	0.584269662921341	0.8015763800440339	6.724995294817868E-26	hydrolase activity, acting on carbon-nitrogen (but not peptide) bonds, in linear amides
GO:0065009	16515	3314	3	1	13061	3	2	false	0.5844247371006234	0.8015763800440339	0.0	regulation of molecular function
GO:0033365	16515	1178	3	1	2012	1	1	false	0.5854870775346548	0.8015763800440339	0.0	protein localization to organelle
GO:0019538	16515	5250	3	1	8935	1	3	false	0.5875769445978096	0.8015763800440339	0.0	protein metabolic process
GO:0048522	16515	4621	3	1	12886	2	3	false	0.5886318945909153	0.8015763800440339	0.0	positive regulation of cellular process
GO:0007165	16515	4610	3	1	12851	2	5	false	0.5887867740014167	0.8015763800440339	0.0	signal transduction
GO:0031974	16515	3948	3	1	10934	2	1	false	0.5917966410028784	0.8020756836287817	0.0	membrane-enclosed lumen
GO:0016301	16515	1426	3	1	2396	1	2	false	0.5951585976633993	0.8020756836287817	0.0	kinase activity
GO:0016236	16515	289	3	1	485	1	1	false	0.5958762886596303	0.8020756836287817	2.1377386003569152E-141	macroautophagy
GO:0070727	16515	2015	3	1	3370	1	2	false	0.5979228486657159	0.8020756836287817	0.0	cellular macromolecule localization
GO:0023052	16515	5095	3	1	13878	2	1	false	0.599489557351409	0.8020756836287817	0.0	signaling
GO:0003677	16515	1911	3	2	2455	2	1	false	0.6058540277547944	0.8054154493101813	0.0	DNA binding
GO:0034654	16515	3033	3	1	4963	1	5	false	0.6111223050563478	0.8054154493101813	0.0	nucleobase-containing compound biosynthetic process
GO:0098590	16515	2390	3	1	6329	2	2	false	0.6126887369938022	0.8054154493101813	0.0	plasma membrane region
GO:0048583	16515	3777	3	1	9953	2	2	false	0.6149830247115128	0.8054154493101813	0.0	regulation of response to stimulus
GO:0048518	16515	5275	3	1	13878	2	2	false	0.6157384858932995	0.8054154493101813	0.0	positive regulation of biological process
GO:0034599	16515	273	3	1	443	1	2	false	0.6162528216704721	0.8054154493101813	2.00136442996212E-127	cellular response to oxidative stress
GO:0043565	16515	1505	3	2	1911	2	1	false	0.6201407667380305	0.8054154493101813	0.0	sequence-specific DNA binding
GO:0044212	16515	1506	3	2	1912	2	2	false	0.6203158765909847	0.8054154493101813	0.0	transcription regulatory region DNA binding
GO:0045184	16515	1978	3	1	5129	2	2	false	0.6226205550422915	0.8054154493101813	0.0	establishment of protein localization
GO:0006952	16515	1379	3	1	3575	2	1	false	0.6227439041058103	0.8054154493101813	0.0	defense response
GO:2000112	16515	2359	3	1	3737	1	3	false	0.6312550173929603	0.8123247086704111	0.0	regulation of cellular macromolecule biosynthetic process
GO:0044271	16515	3707	3	1	5830	1	2	false	0.6358490566033003	0.8123247086704111	0.0	cellular nitrogen compound biosynthetic process
GO:0007154	16515	5113	3	1	12841	2	1	false	0.637828596625818	0.8123247086704111	0.0	cell communication
GO:0003690	16515	1527	3	2	1911	2	1	false	0.6384097577804222	0.8123247086704111	0.0	double-stranded DNA binding
GO:0002443	16515	689	3	1	1079	1	1	false	0.6385542168672046	0.8123247086704111	1.0361788699599989E-305	leukocyte mediated immunity
GO:0038095	16515	124	3	1	192	1	1	false	0.6458333333333777	0.8188997821351325	1.0522024770374865E-53	Fc-epsilon receptor signaling pathway
GO:0043227	16515	7507	3	2	9283	2	1	false	0.6539507789273495	0.8264915381883116	0.0	membrane-bounded organelle
GO:0010038	16515	330	3	1	502	1	1	false	0.6573705179281637	0.8277818211271182	1.964419696631626E-139	response to metal ion
GO:0043231	16515	7335	3	2	9029	2	2	false	0.6599481570113728	0.8277818211271182	0.0	intracellular membrane-bounded organelle
GO:0051234	16515	4792	3	2	5875	2	1	false	0.6652749440408866	0.8277818211271182	0.0	establishment of localization
GO:0044267	16515	4687	3	1	7022	1	2	false	0.6674736542281041	0.8277818211271182	0.0	cellular protein metabolic process
GO:2001141	16515	2128	3	1	3182	1	4	false	0.6687617850414639	0.8277818211271182	0.0	regulation of RNA biosynthetic process
GO:0043233	16515	3948	3	1	9283	2	2	false	0.6697388258474452	0.8277818211271182	0.0	organelle lumen
GO:0002252	16515	1079	3	1	2527	2	1	false	0.6717547086854766	0.8277818211271182	0.0	immune effector process
GO:0045087	16515	757	3	1	1772	2	2	false	0.6720393650903149	0.8277818211271182	0.0	innate immune response
GO:0043067	16515	1303	3	1	1919	1	2	false	0.6789994788957627	0.8283704670337882	0.0	regulation of programmed cell death
GO:0045321	16515	1132	3	1	2605	2	2	false	0.6803594646928965	0.8283704670337882	0.0	leukocyte activation
GO:0005773	16515	3678	3	1	8452	2	2	false	0.6809885589101732	0.8283704670337882	0.0	vacuole
GO:0009416	16515	274	3	1	401	1	1	false	0.683291770573528	0.8283704670337882	4.3097794406991056E-108	response to light stimulus
GO:0070013	16515	3948	3	1	9004	2	2	false	0.6847134177537803	0.8283704670337882	0.0	intracellular organelle lumen
GO:1901564	16515	6170	3	1	9003	1	2	false	0.6853271131903249	0.8283704670337882	0.0	organonitrogen compound metabolic process
GO:0004674	16515	817	3	1	1176	1	1	false	0.6947278911564683	0.8349882364368021	2.3066182299E-313	protein serine/threonine kinase activity
GO:0036211	16515	3764	3	1	5415	1	2	false	0.6951061865182656	0.8349882364368021	0.0	protein modification process
GO:0016192	16515	2128	3	1	4702	2	1	false	0.7003767897911768	0.8387228223425204	0.0	vesicle-mediated transport
GO:0051716	16515	5952	3	1	13037	2	2	false	0.7046775995641958	0.8412766419412553	0.0	cellular response to stimulus
GO:0002275	16515	511	3	1	720	1	2	false	0.7097222222221098	0.8423743587353291	1.3157014001705533E-187	myeloid cell activation involved in immune response
GO:0043229	16515	9004	3	2	10673	2	2	false	0.711689257491939	0.8423743587353291	0.0	intracellular organelle
GO:0051641	16515	2730	3	1	5875	2	1	false	0.7134757568553679	0.8423743587353291	0.0	cellular localization
GO:0071310	16515	2428	3	1	3396	1	2	false	0.7149587750292418	0.8423743587353291	0.0	cellular response to organic substance
GO:0044260	16515	6589	3	1	9167	1	2	false	0.7187738627761757	0.8423743587353291	0.0	cellular macromolecule metabolic process
GO:0007623	16515	183	3	1	254	1	1	false	0.720472440944831	0.8423743587353291	7.838283481832857E-65	circadian rhythm
GO:0043226	16515	9283	3	2	10934	2	1	false	0.7207945543817764	0.8423743587353291	0.0	organelle
GO:0033036	16515	2808	3	1	5875	2	1	false	0.7275140503814528	0.8476740286726837	0.0	macromolecule localization
GO:0044403	16515	901	3	1	1871	2	1	false	0.7313541616053545	0.8495970500086154	0.0	symbiotic process
GO:0016310	16515	2217	3	1	2991	1	1	false	0.7412236710138105	0.8563707850887171	0.0	phosphorylation
GO:0061025	16515	959	3	1	1951	2	1	false	0.7415994427572395	0.8563707850887171	0.0	membrane fusion
GO:0005886	16515	5537	3	2	6400	2	2	false	0.7484771057987615	0.86174812180985	0.0	plasma membrane
GO:0002444	16515	519	3	1	689	1	1	false	0.7532656023224126	0.8646954251511718	1.8541720097934E-166	myeloid leukocyte mediated immunity
GO:0042981	16515	1289	3	1	1705	1	2	false	0.7560117302046409	0.8652877620041317	0.0	regulation of apoptotic process
GO:0007254	16515	204	3	1	267	1	1	false	0.7640449438201796	0.8719101123594991	7.681357302718502E-63	JNK cascade
GO:0010033	16515	2958	3	1	3829	1	1	false	0.7725254635656792	0.8772794239364111	0.0	response to organic substance
GO:0042221	16515	3829	3	1	7281	2	1	false	0.7752532936077461	0.8772794239364111	0.0	response to chemical
GO:1905710	16515	59	3	1	76	1	1	false	0.7763157894736796	0.8772794239364111	2.61617503948766E-17	positive regulation of membrane permeability
GO:0003700	16515	1187	3	1	2246	2	3	false	0.7777941284384675	0.8772794239364111	0.0	DNA-binding transcription factor activity
GO:0016773	16515	1274	3	1	1632	1	1	false	0.78063725490163	0.8779340721792246	0.0	phosphotransferase activity, alcohol group as acceptor
GO:0005622	16515	10525	3	2	11845	2	1	false	0.7895315334192725	0.8853706212909762	0.0	intracellular
GO:0036230	16515	479	3	1	604	1	1	false	0.7930463576161212	0.8856156209320584	4.42232868641949E-133	granulocyte activation
GO:0034613	16515	2012	3	1	2533	1	2	false	0.7943150414545266	0.8856156209320584	0.0	cellular protein localization
GO:0120025	16515	1906	3	1	2390	1	2	false	0.797489539750139	0.8866072820144811	0.0	plasma membrane bounded cell projection
GO:0006464	16515	3764	3	1	4687	1	2	false	0.8030723277178098	0.8902630375843148	0.0	cellular protein modification process
GO:0098542	16515	941	3	1	1609	2	2	false	0.8277892699331408	0.9150491075044405	0.0	defense response to other organism
GO:0035794	16515	58	3	1	69	1	2	false	0.8405797101449136	0.9242991842579014	5.48302605632381E-13	positive regulation of mitochondrial membrane permeability
GO:0000976	16515	1415	3	2	1543	2	2	false	0.8409216805232969	0.9242991842579014	6.742013886341853E-191	transcription regulatory region sequence-specific DNA binding
GO:0043170	16515	7606	3	1	8995	1	1	false	0.8455808782695051	0.9267948609281581	0.0	macromolecule metabolic process
GO:0110165	16515	10934	3	2	11845	2	1	false	0.8520889902826382	0.9312972626187707	0.0	cellular anatomical entity
GO:0009987	16515	12841	3	2	13878	2	1	false	0.8561333170471993	0.9330891208267229	0.0	cellular process
GO:0016070	16515	3298	3	1	3833	1	1	false	0.8604226454472057	0.9351372169006045	0.0	RNA metabolic process
GO:1990837	16515	1457	3	2	1567	2	2	false	0.8644903953752617	0.9360326354657552	2.7858462114274706E-172	sequence-specific double-stranded DNA binding
GO:0050794	16515	8239	3	1	12995	2	2	false	0.8660714333304281	0.9360326354657552	0.0	regulation of cellular process
GO:0050789	16515	8917	3	1	13878	2	2	false	0.8722301361263364	0.9400702578250514	0.0	regulation of biological process
GO:0045055	16515	744	3	1	848	1	1	false	0.877358490565866	0.94297810066359	2.0969965795055626E-136	regulated exocytosis
GO:0006807	16515	8339	3	1	9406	1	1	false	0.8865617690907434	0.9459287632077756	0.0	nitrogen compound metabolic process
GO:0002283	16515	465	3	1	521	1	2	false	0.8925143953935475	0.9459287632077756	1.0986135721444786E-76	neutrophil activation involved in immune response
GO:0008152	16515	9406	3	1	13878	2	1	false	0.8961792902955413	0.9459287632077756	0.0	metabolic process
GO:0044237	16515	8863	3	1	13059	2	2	false	0.8967759585791586	0.9459287632077756	0.0	cellular metabolic process
GO:0003824	16515	6357	3	1	11969	3	1	false	0.8969480880533758	0.9459287632077756	0.0	catalytic activity
GO:0008104	16515	2531	3	1	2808	1	1	false	0.9013532763532341	0.9459287632077756	0.0	protein localization
GO:1903506	16515	2128	3	1	2359	1	2	false	0.9020771513364592	0.9459287632077756	0.0	regulation of nucleic acid-templated transcription
GO:0032940	16515	1368	3	1	1513	1	2	false	0.9041639127564974	0.9459287632077756	8.433213512315943E-207	secretion by cell
GO:0065007	16515	9584	3	1	13878	2	1	false	0.9042804921127321	0.9459287632077756	0.0	biological regulation
GO:0043312	16515	464	3	1	513	1	3	false	0.9044834307991875	0.9459287632077756	1.0396254784149285E-69	neutrophil degranulation
GO:0005575	16515	11845	3	2	14589	3	1	false	0.9071973142816022	0.9462165536055421	0.0	cellular_component
GO:0090174	16515	890	3	1	977	1	2	false	0.9109518935511326	0.9469830508474467	8.266259420119767E-127	organelle membrane fusion
GO:0002446	16515	475	3	1	519	1	1	false	0.9152215799612768	0.9469830508474467	5.914689965897923E-65	neutrophil mediated immunity
GO:1902110	16515	54	3	1	59	1	2	false	0.9152542372881249	0.9469830508474467	1.9974488583181558E-7	positive regulation of mitochondrial membrane permeability involved in apoptotic process
GO:0044238	16515	8708	3	1	9406	1	1	false	0.9257920476364541	0.9549071618036932	0.0	primary metabolic process
GO:0006476	16515	90	3	1	97	1	1	false	0.9278350515463719	0.9549071618036932	7.784378456034053E-11	protein deacetylation
GO:0006915	16515	1695	3	1	1819	1	1	false	0.9318306761956433	0.9564822813860043	6.637702222380925E-196	apoptotic process
GO:0031667	16515	446	3	1	473	1	1	false	0.9429175475687595	0.9653087294371469	1.3938072204249328E-44	response to nutrient levels
GO:0012501	16515	1819	3	1	1921	1	1	false	0.9469026548681181	0.9668374476021837	1.7730777300949983E-172	programmed cell death
GO:0099500	16515	848	3	1	890	1	2	false	0.9528089887645222	0.9684549221176441	5.0133519213091185E-73	vesicle fusion to plasma membrane
GO:0005515	16515	5904	3	1	9221	3	1	false	0.9534788150745878	0.9684549221176441	0.0	protein binding
GO:0071704	16515	8995	3	1	9406	1	1	false	0.9563044864969051	0.9687888792710161	0.0	organic substance metabolic process
GO:0006810	16515	4702	3	2	4792	2	1	false	0.9627862864732899	0.97281531029072	1.9528703698435357E-193	transport
GO:0042119	16515	475	3	1	479	1	1	false	0.9916492693109207	0.9949388443690911	4.616602686116495E-10	neutrophil activation
GO:0008150	16515	13878	3	2	14589	3	1	false	0.9931147088163584	0.9949388443690911	0.0	biological_process
GO:0006796	16515	2991	3	1	3009	1	1	false	0.9940179461596822	0.9949388443690911	1.6476590431454356E-47	phosphate-containing compound metabolic process
GO:0097659	16515	2359	3	1	2371	1	1	false	0.9949388443690911	0.9949388443690911	1.5605119001577283E-32	nucleic acid-templated transcription
GO:0000000	16515	14589	3	3	0	0	0	true	1.0	1.0	1.0	Gene Ontology
GO:0002385	16515	22	3	1	22	1	1	true	1.0	1.0	1.0	mucosal immune response
GO:0004705	16515	87	3	1	87	1	2	true	1.0	1.0	1.0	JUN kinase activity
