## Supplementary File S3 for "PIGNON: A protein-protein interaction-guided functional enrichment analysis for quantitative proteomics": table-mcl2_cluster1064-Parent-Child-Union-Benjamini-Hochberg.txt

ID	Pop.total	Pop.term	Study.total	Study.term	Pop.family	Study.family	nparents	is.trivial	p	p.adjusted	p.min	name
GO:1990752	16515	32	3	2	10934	3	2	false	2.484959091081038E-5	0.005317812454913421	1.581107527041204E-94	microtubule end
GO:0051983	16515	90	3	2	8310	2	2	false	1.160066093344263E-4	0.011178812180134478	4.1486532662105524E-215	regulation of chromosome segregation
GO:0051988	16515	10	3	2	710	2	3	false	1.787878185899367E-4	0.011178812180134478	1.1880339327480153E-22	regulation of attachment of spindle microtubules to kinetochore
GO:0034451	16515	92	3	2	10934	3	2	false	2.0894976037634538E-4	0.011178812180134478	4.9410897715415815E-230	centriolar satellite
GO:0007017	16515	896	3	3	12841	3	1	false	3.386674792144836E-4	0.012437771061640854	0.0	microtubule-based process
GO:0008608	16515	30	3	2	1580	2	3	false	3.4872255313011743E-4	0.012437771061640854	3.839432678161601E-64	attachment of spindle microtubules to kinetochore
GO:0000922	16515	159	3	2	10934	3	2	false	6.24423059124221E-4	0.01908950495036904	0.0	spindle pole
GO:0000776	16515	132	3	2	4548	2	3	false	8.361800787171907E-4	0.02236781710568485	1.1218386170082963E-258	kinetochore
GO:0007059	16515	293	3	2	12841	3	1	false	0.0015331882831013427	0.03645581028707637	0.0	chromosome segregation
GO:0098687	16515	324	3	2	10934	3	2	false	0.0025747643366790984	0.0550999568049327	0.0	chromosomal region
GO:0005819	16515	351	3	2	4526	2	2	false	0.0059984912219809144	0.11669792013671962	0.0	spindle
GO:0051301	16515	649	3	2	12841	3	1	false	0.007394963017593567	0.12211783311615877	0.0	cell division
GO:0090235	16515	5	3	1	1346	2	4	false	0.007418373039766655	0.12211783311615877	2.7364410994376846E-14	regulation of metaphase plate congression
GO:0007051	16515	163	3	2	1787	2	2	false	0.008273639843814231	0.1264684947554461	3.2835767599035126E-236	spindle organization
GO:1905832	16515	5	3	1	563	1	5	false	0.008880994671402803	0.12670219064534666	2.1596025891640932E-12	positive regulation of spindle assembly
GO:0005815	16515	738	3	2	10934	3	2	false	0.013037160864895266	0.17437202656797418	0.0	microtubule organizing center
GO:0051726	16515	1069	3	2	8439	2	2	false	0.016033135022102903	0.1923420716365866	0.0	regulation of cell cycle
GO:0000793	16515	207	3	2	1624	2	1	false	0.016178305090927846	0.1923420716365866	2.70944273168614E-268	condensed chromosome
GO:0005814	16515	610	3	2	4526	2	2	false	0.01813902730201967	0.20430272855958997	0.0	centriole
GO:0000070	16515	145	3	2	1013	2	3	false	0.02036763185311744	0.21793366082835658	6.274776549677634E-180	mitotic sister chromatid segregation
GO:0000819	16515	175	3	2	1132	2	2	false	0.023783636857863198	0.23714539007092664	6.231349964798849E-211	sister chromatid segregation
GO:0098813	16515	235	3	2	1468	2	2	false	0.025534511292032692	0.23714539007092664	1.417335171881471E-279	nuclear chromosome segregation
GO:0008092	16515	957	3	2	5904	2	1	false	0.026251292921171832	0.23714539007092664	0.0	cytoskeletal protein binding
GO:0022821	16515	10	3	1	376	1	3	false	0.026595744680851588	0.23714539007092664	7.24944340180593E-20	potassium ion antiporter activity
GO:0097722	16515	78	3	1	2427	1	2	false	0.032138442521630846	0.26593466174627245	3.6454118504858093E-149	sperm motility
GO:0051139	16515	15	3	1	464	1	3	false	0.03232758620689677	0.26593466174627245	1.6521434717638555E-28	metal ion:proton antiporter activity
GO:0015298	16515	23	3	1	676	1	3	false	0.034023668639059444	0.26593466174627245	3.0767595455949522E-43	solute:cation antiporter activity
GO:0022402	16515	1438	3	2	12841	3	2	false	0.03479518938736275	0.26593466174627245	0.0	cell cycle process
GO:0044380	16515	45	3	1	1178	1	1	false	0.03820033955856079	0.2818921608804141	1.76174399780655E-82	protein localization to cytoskeleton
GO:0007049	16515	1553	3	2	12841	3	1	false	0.040323233456314334	0.28763906532170896	0.0	cell cycle
GO:0005623	16515	1465	3	2	11845	3	1	false	0.04208633156610349	0.29053145016600473	0.0	cell
GO:1902117	16515	66	3	1	1423	1	4	false	0.04638088545327618	0.31017217146878445	1.9466109419664822E-115	positive regulation of organelle assembly
GO:0030496	16515	179	3	1	10934	3	1	false	0.04831756876390867	0.3133321125901956	0.0	midbody
GO:0099080	16515	1510	3	2	10934	3	1	false	0.05192456175995548	0.32681930048913155	0.0	supramolecular complex
GO:0051276	16515	1114	3	2	4814	2	1	false	0.05351289019454055	0.3271931000466194	0.0	chromosome organization
GO:0048285	16515	1165	3	2	4814	2	1	false	0.05852709360829168	0.34791105644928944	0.0	organelle fission
GO:0098657	16515	144	3	1	4702	2	1	false	0.060318939896202205	0.348871706426683	7.878075011172326E-279	import into cell
GO:0098739	16515	87	3	1	1399	1	1	false	0.06218727662610507	0.3502125578417496	6.663605853255053E-141	import across plasma membrane
GO:0001539	16515	99	3	1	1451	1	1	false	0.0682288077187791	0.3668998392999201	2.824134867514538E-156	cilium or flagellum-dependent cell motility
GO:0044089	16515	473	3	1	6743	1	3	false	0.07014681892349488	0.3668998392999201	0.0	positive regulation of cellular component biogenesis
GO:0032886	16515	204	3	1	8500	3	2	false	0.0702938944453118	0.3668998392999201	0.0	regulation of microtubule-based process
GO:0098719	16515	14	3	1	191	1	2	false	0.07329842931937552	0.3734729493891991	1.651623438063202E-21	sodium ion import across plasma membrane
GO:0032388	16515	192	3	1	2425	1	3	false	0.07917525773200121	0.3835125448027577	1.1465598292053087E-290	positive regulation of intracellular transport
GO:0051303	16515	71	3	1	885	1	3	false	0.08022598870059228	0.3835125448027577	8.910185502689513E-107	establishment of chromosome localization
GO:0099587	16515	70	3	1	868	1	3	false	0.08064516129029951	0.3835125448027577	4.20678051935175E-105	inorganic ion import across plasma membrane
GO:1902115	16515	175	3	1	1973	1	3	false	0.0886974151039693	0.39927954436482965	7.218153431435595E-256	regulation of organelle assembly
GO:0050000	16515	72	3	1	807	1	1	false	0.08921933085502831	0.39927954436482965	8.131329861912986E-105	chromosome localization
GO:0007010	16515	1441	3	2	4814	2	1	false	0.08955802864257861	0.39927954436482965	0.0	cytoskeleton organization
GO:0098659	16515	70	3	1	754	1	2	false	0.09283819628648181	0.40545661235320624	1.2538478793373375E-100	inorganic cation import across plasma membrane
GO:0090224	16515	41	3	1	844	2	3	false	0.09485138272812953	0.40596391807639437	9.402629604350383E-71	regulation of spindle organization
GO:0005874	16515	523	3	2	1665	2	2	false	0.09853820166324012	0.41347402266536054	0.0	microtubule
GO:0015385	16515	15	3	1	146	1	3	false	0.1027397260274006	0.41522033522038326	9.428166198615692E-21	sodium:proton antiporter activity
GO:0032386	16515	319	3	1	3092	1	3	false	0.10316946959902877	0.41522033522038326	0.0	regulation of intracellular transport
GO:0090169	16515	27	3	1	256	1	3	false	0.10546874999999843	0.41522033522038326	4.281959597071522E-37	regulation of spindle assembly
GO:0072686	16515	115	3	2	351	2	1	false	0.10671550671551906	0.41522033522038326	8.477986266582427E-96	mitotic spindle
GO:0032504	16515	704	3	1	6150	1	2	false	0.11447154471559436	0.4374448315917356	0.0	multicellular organism reproduction
GO:0045787	16515	345	3	1	5263	2	3	false	0.12681851379122028	0.47485081896297604	0.0	positive regulation of cell cycle
GO:0005694	16515	1624	3	2	4526	2	1	false	0.12869788551332995	0.47485081896297604	0.0	chromosome
GO:0015631	16515	354	3	2	957	2	1	false	0.13658661350190696	0.4954158523628489	5.238274028515363E-273	tubulin binding
GO:0030990	16515	647	3	1	4639	1	1	false	0.1394697133000342	0.4974419774367886	0.0	intraciliary transport particle
GO:0003006	16515	848	3	1	5486	1	2	false	0.15457528253737063	0.5422804993933986	0.0	developmental process involved in reproduction
GO:0030004	16515	99	3	1	606	1	2	false	0.16336633663367353	0.5616776763765802	1.538373639539383E-116	cellular monovalent inorganic cation homeostasis
GO:0044087	16515	839	3	1	9710	2	2	false	0.16535370846600256	0.5616776763765802	0.0	regulation of cellular component biogenesis
GO:0015299	16515	18	3	1	106	1	2	false	0.1698113207547194	0.567806603773593	1.0359847573341501E-20	solute:proton antiporter activity
GO:0060341	16515	720	3	1	4068	1	2	false	0.17699115044262173	0.5749312314195719	0.0	regulation of cellular localization
GO:0022853	16515	156	3	1	866	1	2	false	0.18013856812933493	0.5749312314195719	1.2109719550612983E-176	active ion transmembrane transporter activity
GO:0051704	16515	905	3	1	13878	3	1	false	0.18316553312947192	0.5749312314195719	0.0	multi-organism process
GO:0019725	16515	841	3	1	12869	3	3	false	0.18353273727628747	0.5749312314195719	0.0	cellular homeostasis
GO:0000779	16515	116	3	2	267	2	2	false	0.18782912337021576	0.5749312314195719	8.55277211093337E-79	condensed chromosome, centromeric region
GO:0005929	16515	647	3	1	9587	3	3	false	0.18912383078214706	0.5749312314195719	0.0	cilium
GO:0005856	16515	1977	3	2	4526	2	1	false	0.19074821229340938	0.5749312314195719	0.0	cytoskeleton
GO:0035725	16515	154	3	1	790	1	2	false	0.19493670886076023	0.5793952180028151	1.575889815423574E-168	sodium ion transmembrane transport
GO:0010564	16515	696	3	2	1553	2	2	false	0.20069237458613182	0.5795918511760874	0.0	regulation of cell cycle process
GO:0051050	16515	859	3	1	7837	2	3	false	0.20721501902894554	0.5795918511760874	0.0	positive regulation of transport
GO:0097431	16515	25	3	1	228	2	2	false	0.20770538681504355	0.5795918511760874	6.844763555941667E-34	mitotic spindle pole
GO:0006814	16515	197	3	1	937	1	2	false	0.21024546424753207	0.5795918511760874	1.6465904742168215E-208	sodium ion transport
GO:0055067	16515	138	3	1	652	1	2	false	0.21165644171779108	0.5795918511760874	1.8475196505399215E-145	monovalent inorganic cation homeostasis
GO:0098656	16515	264	3	1	1238	1	2	false	0.21324717285939365	0.5795918511760874	8.504692971374818E-278	anion transmembrane transport
GO:0006813	16515	202	3	1	937	1	2	false	0.215581643543146	0.5795918511760874	2.406597524730708E-211	potassium ion transport
GO:0010638	16515	583	3	1	5042	2	3	false	0.21790772232511352	0.5795918511760874	0.0	positive regulation of organelle organization
GO:0015078	16515	101	3	1	454	1	2	false	0.22246696035247188	0.5795918511760874	6.991393398254634E-104	proton transmembrane transporter activity
GO:0051495	16515	211	3	1	1750	2	3	false	0.2266660132322367	0.5795918511760874	6.3205459415251435E-279	positive regulation of cytoskeleton organization
GO:0031514	16515	147	3	1	647	1	1	false	0.2272024729521205	0.5795918511760874	7.122375894202573E-150	motile cilium
GO:0003341	16515	123	3	1	540	1	1	false	0.22777777777778568	0.5795918511760874	3.5535380468074474E-125	cilium movement
GO:0051225	16515	100	3	1	816	2	2	false	0.23021171658863285	0.5795918511760874	3.5450625345655923E-131	spindle assembly
GO:0071805	16515	179	3	1	767	1	2	false	0.23337679269881523	0.5807282981110053	3.0516878570897878E-180	potassium ion transmembrane transport
GO:0000003	16515	1253	3	1	13878	3	1	false	0.2471573889782242	0.5865485979335757	0.0	reproduction
GO:0022414	16515	1253	3	1	13878	3	2	false	0.2471573889782242	0.5865485979335757	0.0	reproductive process
GO:0005215	16515	1093	3	1	11969	3	1	false	0.24972054429638962	0.5865485979335757	0.0	transporter activity
GO:0099513	16515	1041	3	2	2082	2	2	false	0.24987986544925847	0.5865485979335757	0.0	polymeric cytoskeletal fiber
GO:0043232	16515	4526	3	2	9010	2	2	false	0.2523084265592556	0.5865485979335757	0.0	intracellular non-membrane-bounded organelle
GO:0051130	16515	1112	3	1	8217	2	3	false	0.25235864232381633	0.5865485979335757	0.0	positive regulation of cellular component organization
GO:0022804	16515	247	3	1	969	1	1	false	0.2549019607842175	0.5865485979335757	4.405229710593728E-238	active transmembrane transporter activity
GO:0070925	16515	771	3	1	5515	2	2	false	0.26007870512311754	0.5888539173372561	0.0	organelle assembly
GO:1902600	16515	213	3	1	803	1	2	false	0.2652552926525229	0.5888539173372561	5.721286476053272E-201	proton transmembrane transport
GO:0051656	16515	691	3	1	4820	2	2	false	0.2661951008234395	0.5888539173372561	0.0	establishment of organelle localization
GO:0015081	16515	146	3	1	547	1	3	false	0.26691042047529834	0.5888539173372561	3.9035497607233794E-137	sodium ion transmembrane transporter activity
GO:0008509	16515	229	3	1	835	1	2	false	0.27425149700592	0.5988757179517029	3.034616677634203E-212	anion transmembrane transporter activity
GO:0051649	16515	801	3	1	5310	2	3	false	0.2789640872062485	0.6030132794155271	0.0	establishment of localization in cell
GO:0015079	16515	164	3	1	555	1	3	false	0.2954954954954817	0.6263301055368258	1.3292276384080822E-145	potassium ion transmembrane transporter activity
GO:0051640	16515	807	3	1	2730	1	1	false	0.295604395603829	0.6263301055368258	0.0	organelle localization
GO:0040011	16515	1650	3	1	13878	3	1	false	0.31597343074473105	0.6610114222967632	0.0	locomotion
GO:0070507	16515	182	3	1	1034	2	3	false	0.321189901528198	0.6610114222967632	3.4720163717168425E-208	regulation of microtubule cytoskeleton organization
GO:0090068	16515	259	3	1	1471	2	3	false	0.3212391958825392	0.6610114222967632	1.8005381630328997E-296	positive regulation of cell cycle process
GO:0065007	16515	9584	3	3	13878	3	1	false	0.32931968937529044	0.6711848907267823	0.0	biological regulation
GO:0000775	16515	189	3	2	324	2	1	false	0.3395252837977407	0.6821705426360718	5.9885201200988445E-95	chromosome, centromeric region
GO:0006820	16515	484	3	1	1419	1	1	false	0.3410852713180359	0.6821705426360718	0.0	anion transport
GO:0015630	16515	1194	3	2	1977	2	1	false	0.3646289618051715	0.7225055354287657	0.0	microtubule cytoskeleton
GO:0098590	16515	2390	3	1	6329	1	2	false	0.37762679728146903	0.7413957304425172	0.0	plasma membrane region
GO:0015297	16515	54	3	1	140	1	1	false	0.38571428571427224	0.7439701424778995	4.154410259420833E-40	antiporter activity
GO:0051179	16515	5875	3	2	13878	3	1	false	0.38589105521049927	0.7439701424778995	0.0	localization
GO:0033043	16515	1180	3	1	5370	2	2	false	0.3912251621735219	0.744842859931656	0.0	regulation of organelle organization
GO:0051128	16515	2242	3	1	10141	2	2	false	0.39330487463680897	0.744842859931656	0.0	regulation of cellular component organization
GO:0000278	16515	993	3	2	1553	2	2	false	0.40869351637355605	0.7579471311322742	0.0	mitotic cell cycle
GO:0005515	16515	5904	3	2	9221	2	1	false	0.40993045912445397	0.7579471311322742	0.0	protein binding
GO:0006928	16515	2076	3	1	12841	3	1	false	0.41084984678198044	0.7579471311322742	0.0	movement of cell or subcellular component
GO:0051310	16515	56	3	1	237	2	2	false	0.41750697275261933	0.7609759901070219	8.676331398944954E-56	metaphase plate congression
GO:0046907	16515	1873	3	1	11294	3	3	false	0.4196035833300401	0.7609759901070219	0.0	intracellular transport
GO:0000226	16515	727	3	2	1603	3	2	false	0.43044455547476024	0.7667595152276411	0.0	microtubule cytoskeleton organization
GO:0051674	16515	1451	3	1	5875	2	1	false	0.4329906185947071	0.7667595152276411	0.0	localization of cell
GO:0051493	16515	503	3	1	2019	2	2	false	0.43629179877393376	0.7667595152276411	0.0	regulation of cytoskeleton organization
GO:0042995	16515	1906	3	1	10934	3	1	false	0.4371245834475337	0.7667595152276411	0.0	cell projection
GO:0015077	16515	347	3	1	782	1	2	false	0.4437340153453182	0.7720250348284398	1.956639306244118E-232	monovalent inorganic cation transmembrane transporter activity
GO:0035371	16515	22	3	2	32	2	1	false	0.4657258064516155	0.8032584795686968	1.550093439632541E-8	microtubule plus-end
GO:0071840	16515	6683	3	2	13878	3	1	false	0.47234086918273366	0.8032584795686968	0.0	cellular component organization or biogenesis
GO:0042592	16515	1707	3	1	3583	1	1	false	0.4764164108288804	0.8032584795686968	0.0	homeostatic process
GO:1903047	16515	993	3	2	1438	2	2	false	0.4767001257253481	0.8032584795686968	0.0	mitotic cell cycle process
GO:0043228	16515	4536	3	2	9283	3	1	false	0.4829538091118579	0.8074383996088874	0.0	non-membrane-bounded organelle
GO:0015672	16515	530	3	1	1064	1	1	false	0.4981203007519955	0.8138227513230335	2.0844E-319	monovalent inorganic cation transport
GO:0055085	16515	1399	3	1	4702	2	1	false	0.5065845244466501	0.8138227513230335	0.0	transmembrane transport
GO:0016043	16515	6509	3	2	12854	3	2	false	0.5095692309747943	0.8138227513230335	0.0	cellular component organization
GO:0000777	16515	103	3	2	144	2	2	false	0.5101981351980925	0.8138227513230335	5.96863985491527E-37	condensed chromosome kinetochore
GO:0051049	16515	1594	3	1	5283	2	2	false	0.5124484291356344	0.8138227513230335	0.0	regulation of transport
GO:0006811	16515	1419	3	1	4702	2	1	false	0.5125426945629016	0.8138227513230335	0.0	ion transport
GO:0046873	16515	460	3	1	896	1	2	false	0.5133928571430352	0.8138227513230335	9.792974397097512E-269	metal ion transmembrane transporter activity
GO:0007283	16515	448	3	1	858	1	2	false	0.5221445221447325	0.8216097627865644	4.429377058526753E-257	spermatogenesis
GO:0005575	16515	11845	3	3	14589	3	1	false	0.5351899274240102	0.8262616663052252	0.0	cellular_component
GO:0007018	16515	540	3	1	2358	3	2	false	0.5418729018596032	0.8262616663052252	0.0	microtubule-based movement
GO:0006996	16515	4814	3	2	6509	2	1	false	0.5469657491843531	0.8262616663052252	0.0	organelle organization
GO:0032879	16515	2429	3	1	10462	3	2	false	0.5473615005749972	0.8262616663052252	0.0	regulation of localization
GO:0019953	16515	687	3	1	1253	1	2	false	0.5482841181164466	0.8262616663052252	0.0	sexual reproduction
GO:0003674	16515	11969	3	3	14589	3	1	false	0.5521759367843886	0.8262616663052252	0.0	molecular_function
GO:0048609	16515	698	3	1	1253	1	2	false	0.5570630486829465	0.8262616663052252	0.0	multicellular organismal reproductive process
GO:0022803	16515	540	3	1	969	1	1	false	0.5572755417954148	0.8262616663052252	4.5450251904428766E-288	passive transmembrane transporter activity
GO:0008017	16515	265	3	2	354	2	1	false	0.559850194459148	0.8262616663052252	4.169266417251734E-86	microtubule binding
GO:0015291	16515	140	3	1	247	1	1	false	0.5668016194331824	0.8307914147856236	7.884775568303248E-73	secondary active transmembrane transporter activity
GO:0005813	16515	560	3	2	738	2	2	false	0.5755406265051445	0.8378618644360607	2.5063700121632144E-176	centrosome
GO:0005216	16515	494	3	1	848	1	3	false	0.5825471698110974	0.8409009033048063	2.1133661329335257E-249	ion channel activity
GO:0033365	16515	1178	3	1	2012	1	1	false	0.5854870775346548	0.8409009033048063	0.0	protein localization to organelle
GO:0070727	16515	2015	3	1	3370	1	2	false	0.5979228486657159	0.8530365974297547	0.0	cellular macromolecule localization
GO:0043226	16515	9283	3	3	10934	3	1	false	0.6119369062555766	0.8618922085534998	0.0	organelle
GO:0048878	16515	1045	3	1	1707	1	1	false	0.6121851200940747	0.8618922085534998	0.0	chemical homeostasis
GO:0034220	16515	1054	3	1	1710	1	2	false	0.6163742690054267	0.8618950253903445	0.0	ion transmembrane transport
GO:0055082	16515	717	3	1	1156	1	2	false	0.6202422145332385	0.8618950253903445	0.0	cellular chemical homeostasis
GO:1905508	16515	27	3	1	43	1	1	false	0.6279069767441819	0.8625905797101467	3.7709928928056474E-12	protein localization to microtubule organizing center
GO:0022607	16515	2668	3	1	6683	2	2	false	0.6391015761751991	0.8625905797101467	0.0	cellular component assembly
GO:0022857	16515	969	3	1	1516	1	2	false	0.6391820580481979	0.8625905797101467	0.0	transmembrane transporter activity
GO:0008324	16515	645	3	1	1009	1	2	false	0.6392467789889132	0.8625905797101467	1.156984187614412E-285	cation transmembrane transporter activity
GO:0044703	16515	843	3	1	1312	1	2	false	0.6425304878047864	0.8625905797101467	0.0	multi-organism reproductive process
GO:0006885	16515	89	3	1	138	1	1	false	0.6449275362318854	0.8625905797101467	1.4515466437733204E-38	regulation of pH
GO:0005451	16515	15	3	1	23	1	2	false	0.6521739130434786	0.8668647042938163	2.039509375624599E-6	monovalent cation:proton antiporter activity
GO:0099081	16515	1229	3	2	1510	2	1	false	0.6623446956238604	0.8687028456880204	2.9472324095E-314	supramolecular polymer
GO:0051234	16515	4792	3	2	5875	2	1	false	0.6652749440408866	0.8687028456880204	0.0	establishment of localization
GO:0015386	16515	10	3	1	15	1	2	false	0.6666666666666671	0.8687028456880204	3.330003330003327E-4	potassium:proton antiporter activity
GO:0015075	16515	807	3	1	1202	1	2	false	0.6713810316138338	0.8687028456880204	0.0	ion transmembrane transporter activity
GO:0048870	16515	1451	3	1	2148	1	3	false	0.675512104283355	0.8687028456880204	0.0	cell motility
GO:0044085	16515	2890	3	1	6683	2	1	false	0.6779129683640159	0.8687028456880204	0.0	cellular component biogenesis
GO:0098655	16515	854	3	1	1249	1	2	false	0.6837469975980393	0.8688202485775656	0.0	cation transmembrane transport
GO:0050801	16515	717	3	1	1045	1	1	false	0.6861244019140589	0.8688202485775656	1.6318728044228007E-281	ion homeostasis
GO:0050794	16515	8239	3	2	12995	3	2	false	0.6962203657135632	0.8764185780158972	0.0	regulation of cellular process
GO:0006873	16515	590	3	1	834	1	2	false	0.7074340527576426	0.8809025161180534	3.900428870011724E-218	cellular ion homeostasis
GO:0050789	16515	8917	3	2	13878	3	2	false	0.708015106412641	0.8809025161180534	0.0	regulation of biological process
GO:0051641	16515	2730	3	1	5875	2	1	false	0.7134757568553679	0.8825653870927673	0.0	cellular localization
GO:0033036	16515	2808	3	1	5875	2	1	false	0.7275140503814528	0.8878551672114646	0.0	macromolecule localization
GO:0030001	16515	779	3	1	1064	1	1	false	0.7321428571432166	0.8878551672114646	1.0752815419801313E-267	metal ion transport
GO:0048522	16515	4621	3	1	12886	3	3	false	0.7361739634427935	0.8878551672114646	0.0	positive regulation of cellular process
GO:0006812	16515	1064	3	1	1419	1	1	false	0.7498238195913542	0.8878551672114646	0.0	cation transport
GO:0007276	16515	580	3	1	773	1	2	false	0.7503234152650463	0.8878551672114646	6.572703527412539E-188	gamete generation
GO:0065008	16515	3583	3	1	9584	3	1	false	0.7545577749466303	0.8878551672114646	0.0	regulation of biological quality
GO:0032502	16515	5265	3	1	13878	3	1	false	0.7609849240888042	0.8878551672114646	0.0	developmental process
GO:0048518	16515	5275	3	1	13878	3	2	false	0.76181656941211	0.8878551672114646	0.0	positive regulation of biological process
GO:0030641	16515	81	3	1	105	1	2	false	0.7714285714285459	0.8878551672114646	3.326085034757569E-24	regulation of cellular pH
GO:0032991	16515	4639	3	1	11845	3	1	false	0.774883797500698	0.8878551672114646	0.0	protein-containing complex
GO:0098660	16515	820	3	1	1054	1	1	false	0.7779886148008863	0.8878551672114646	1.5108267658204105E-241	inorganic ion transmembrane transport
GO:0140014	16515	993	3	2	1122	2	2	false	0.7831815558103771	0.8878551672114646	3.7397162116333345E-173	mitotic nuclear division
GO:0110165	16515	10934	3	3	11845	3	1	false	0.786543683336195	0.8878551672114646	0.0	cellular anatomical entity
GO:0022890	16515	616	3	1	782	1	2	false	0.7877237851664177	0.8878551672114646	7.754286867836614E-175	inorganic cation transmembrane transporter activity
GO:0030317	16515	78	3	1	99	1	2	false	0.7878787878787894	0.8878551672114646	6.19941773123098E-22	flagellated sperm motility
GO:0009987	16515	12841	3	3	13878	3	1	false	0.7921516040267216	0.8878551672114646	0.0	cellular process
GO:0015318	16515	768	3	1	969	1	1	false	0.7925696594426146	0.8878551672114646	4.492427514227734E-214	inorganic molecular entity transmembrane transporter activity
GO:0034613	16515	2012	3	1	2533	1	2	false	0.7943150414545266	0.8878551672114646	0.0	cellular protein localization
GO:0120025	16515	1906	3	1	2390	1	2	false	0.797489539750139	0.8878551672114646	0.0	plasma membrane bounded cell projection
GO:0048232	16515	465	3	1	580	1	1	false	0.8017241379312364	0.8878551672114646	8.698010733899691E-125	male gamete generation
GO:0060285	16515	99	3	1	123	1	2	false	0.8048780487804866	0.8878551672114646	4.767219679527044E-26	cilium-dependent cell motility
GO:0032501	16515	6028	3	1	13878	3	1	false	0.8190509873980014	0.8977588854513683	0.0	multicellular organismal process
GO:0098662	16515	754	3	1	917	1	2	false	0.8222464558339635	0.8977588854513683	1.2439668276924448E-185	inorganic cation transmembrane transport
GO:0008150	16515	13878	3	3	14589	3	1	false	0.8607945342954457	0.9304347826086952	0.0	biological_process
GO:0005886	16515	5537	3	1	6400	1	2	false	0.8651562500031486	0.9304347826086952	0.0	plasma membrane
GO:0005488	16515	9221	3	2	11969	3	1	false	0.8660900684948571	0.9304347826086952	0.0	binding
GO:0015491	16515	20	3	1	23	1	1	false	0.8695652173913039	0.9304347826086952	5.6465273856578E-4	cation:cation antiporter activity
GO:0071944	16515	5612	3	1	10934	3	1	false	0.8847179420271659	0.9404265041889884	0.0	cell periphery
GO:0030003	16515	577	3	1	650	1	2	false	0.8876923076924097	0.9404265041889884	1.3574272566703099E-98	cellular cation homeostasis
GO:0055080	16515	640	3	1	717	1	1	false	0.8926080892606806	0.9409760152797323	1.3362150715858248E-105	cation homeostasis
GO:0008104	16515	2531	3	1	2808	1	1	false	0.9013532763532341	0.9455372604881966	0.0	protein localization
GO:0098771	16515	651	3	1	717	1	1	false	0.9079497907950491	0.9478110011226366	4.095764458482241E-95	inorganic ion homeostasis
GO:0016020	16515	6329	3	1	10934	3	1	false	0.925322824442113	0.9588771990129307	0.0	membrane
GO:0000280	16515	1122	3	2	1165	2	1	false	0.9275120569891433	0.9588771990129307	1.861771880780646E-79	nuclear division
GO:0043229	16515	9004	3	2	10673	3	2	false	0.9343130735760479	0.9607182940516483	0.0	intracellular organelle
GO:0051453	16515	76	3	1	81	1	1	false	0.9382716049382921	0.9607182940516483	3.902957489455288E-8	regulation of intracellular pH
GO:0072698	16515	43	3	1	45	1	1	false	0.9555555555555637	0.9737566137566221	0.0010101010101010136	protein localization to microtubule cytoskeleton
GO:0006810	16515	4702	3	2	4792	2	1	false	0.9627862864732899	0.9746399164549908	1.9528703698435357E-193	transport
GO:0005622	16515	10525	3	2	11845	3	1	false	0.9655311321890564	0.9746399164549908	0.0	intracellular
GO:0099512	16515	1223	3	2	1229	2	1	false	0.9902558421206307	0.9949049305812908	2.1150941658829377E-16	supramolecular fiber
GO:0015267	16515	539	3	1	540	1	1	false	0.9981481481479771	0.9981481481479773	0.0018518518518518792	channel activity
GO:0000000	16515	14589	3	3	0	0	0	true	1.0	1.0	1.0	Gene Ontology
GO:0071539	16515	27	3	1	27	1	1	true	1.0	1.0	1.0	protein localization to centrosome
