## Supplementary File S3 for "PIGNON: A protein-protein interaction-guided functional enrichment analysis for quantitative proteomics": table-mcl2_cluster1065-Parent-Child-Union-Benjamini-Hochberg.txt

ID	Pop.total	Pop.term	Study.total	Study.term	Pop.family	Study.family	nparents	is.trivial	p	p.adjusted	p.min	name
GO:0006884	16515	22	3	2	956	2	2	false	5.060351814935561E-4	0.08673860076573738	3.858584016138573E-45	cell volume homeostasis
GO:0055083	16515	25	3	2	679	2	2	false	0.0013033221682069581	0.08673860076573738	3.873775236336292E-46	monovalent inorganic anion homeostasis
GO:0055075	16515	27	3	2	639	2	2	false	0.0017219303280501996	0.08673860076573738	3.391435586380893E-48	potassium ion homeostasis
GO:0015379	16515	8	3	2	170	2	2	false	0.0019491820396794917	0.08673860076573738	6.831808115686996E-14	potassium:chloride symporter activity
GO:0098657	16515	144	3	2	4702	3	1	false	0.002738483447410209	0.09749001072780344	7.878075011172326E-279	import into cell
GO:0055081	16515	57	3	2	717	2	1	false	0.006217713470934638	0.15078878224199319	6.859755796258705E-86	anion homeostasis
GO:0099587	16515	70	3	2	868	2	3	false	0.006418127023104891	0.15078878224199319	4.20678051935175E-105	inorganic ion import across plasma membrane
GO:0032535	16515	336	3	2	6554	3	2	false	0.007595262947721098	0.15078878224199319	0.0	regulation of cellular component size
GO:0015294	16515	58	3	2	659	2	3	false	0.007624151911112014	0.15078878224199319	9.961410162225101E-85	solute:cation symporter activity
GO:0098659	16515	70	3	2	754	2	2	false	0.00850708571549322	0.15142612573577932	1.2538478793373375E-100	inorganic cation import across plasma membrane
GO:0015296	16515	16	3	2	156	2	2	false	0.00992555831265429	0.15696300815256414	3.770050677904769E-22	anion:cation symporter activity
GO:0098739	16515	87	3	2	1399	3	1	false	0.011011094375013662	0.15696300815256414	6.663605853255053E-141	import across plasma membrane
GO:0019725	16515	841	3	2	12869	3	3	false	0.012241626029896712	0.15696300815256414	0.0	cellular homeostasis
GO:0098661	16515	106	3	2	950	2	3	false	0.012345405135594931	0.15696300815256414	1.1598989177906808E-143	inorganic anion transmembrane transport
GO:0015377	16515	14	3	2	94	2	2	false	0.02081903454587074	0.22548370078649216	5.737996285068007E-17	cation:chloride symporter activity
GO:0097035	16515	33	3	1	4641	3	2	false	0.021184822714527006	0.22548370078649216	9.773018861123173E-85	regulation of membrane lipid distribution
GO:0015103	16515	119	3	2	808	2	3	false	0.02153496018747397	0.22548370078649216	5.4617523317897555E-146	inorganic anion transmembrane transporter activity
GO:0005215	16515	1093	3	2	11969	3	1	false	0.02347754859370976	0.23216686942668538	0.0	transporter activity
GO:0055085	16515	1399	3	3	4702	3	1	false	0.026299685682532378	0.24425741088160063	0.0	transmembrane transport
GO:0006811	16515	1419	3	3	4702	3	1	false	0.027444652908045014	0.24425741088160063	0.0	ion transport
GO:0022853	16515	156	3	2	866	2	2	false	0.03227916538735839	0.26591364547269214	1.2109719550612983E-176	active ion transmembrane transporter activity
GO:0015748	16515	82	3	1	2495	1	1	false	0.032865731462917006	0.26591364547269214	5.031686864014243E-156	organophosphate ester transport
GO:0006820	16515	484	3	3	1419	3	1	false	0.0395194647676937	0.294013375231623	0.0	anion transport
GO:0005623	16515	1465	3	2	11845	3	1	false	0.04208633156610349	0.294013375231623	0.0	cell
GO:0090066	16515	453	3	2	3583	3	1	false	0.04384288838997315	0.294013375231623	0.0	regulation of anatomical structure size
GO:0055067	16515	138	3	2	652	2	2	false	0.044542139040455876	0.294013375231623	1.8475196505399215E-145	monovalent inorganic cation homeostasis
GO:1990573	16515	42	3	2	197	2	2	false	0.04459753444524619	0.294013375231623	6.723503473182451E-44	potassium ion import across plasma membrane
GO:0006813	16515	202	3	2	937	2	2	false	0.04629477601730411	0.29430250468143326	2.406597524730708E-211	potassium ion transport
GO:0065008	16515	3583	3	3	9584	3	1	false	0.05222425471888834	0.31139182598641707	0.0	regulation of biological quality
GO:0045579	16515	13	3	1	247	1	4	false	0.052631578947365344	0.31139182598641707	6.74123321893801E-22	positive regulation of B cell differentiation
GO:0071805	16515	179	3	2	767	2	2	false	0.0542311607054996	0.31139182598641707	3.0516878570897878E-180	potassium ion transmembrane transport
GO:0050865	16515	499	3	1	8443	1	2	false	0.059102214852388306	0.32105661255600104	0.0	regulation of cell activation
GO:0031984	16515	336	3	1	10934	2	3	false	0.06051806879142672	0.32105661255600104	0.0	organelle subcompartment
GO:0050867	16515	310	3	1	5055	1	3	false	0.061325420375865365	0.32105661255600104	0.0	positive regulation of cell activation
GO:0022804	16515	247	3	2	969	2	1	false	0.06477880408361997	0.329446489339553	4.405229710593728E-238	active transmembrane transporter activity
GO:1903708	16515	168	3	1	2505	1	5	false	0.06706586826340229	0.3316034597468224	7.778440961046042E-267	positive regulation of hemopoiesis
GO:0002327	16515	8	3	1	115	1	1	false	0.06956521739130467	0.3346650998824927	1.6906567711960605E-12	immature B cell differentiation
GO:0008509	16515	229	3	2	835	2	2	false	0.07497522939730601	0.34615487049979937	3.034616677634203E-212	anion transmembrane transporter activity
GO:0051179	16515	5875	3	3	13878	3	1	false	0.0758429210645628	0.34615487049979937	0.0	localization
GO:0015079	16515	164	3	2	555	2	3	false	0.08694181546169279	0.3868910788045329	1.3292276384080822E-145	potassium ion transmembrane transporter activity
GO:0045577	16515	28	3	1	312	1	3	false	0.08974358974358235	0.38961851156969896	1.5493690081421688E-40	regulation of B cell differentiation
GO:0005774	16515	390	3	1	4059	1	3	false	0.09608277900967076	0.40720796818384275	0.0	vacuolar membrane
GO:0034204	16515	28	3	1	280	1	2	false	0.09999999999999101	0.41115066901710995	3.7171444046472305E-39	lipid translocation
GO:0005794	16515	859	3	1	8452	1	3	false	0.10163274964467887	0.41115066901710995	0.0	Golgi apparatus
GO:0006869	16515	277	3	1	2518	1	2	false	0.11000794281174245	0.4159167148639317	0.0	lipid transport
GO:0071840	16515	6683	3	3	13878	3	1	false	0.11164329395775294	0.4159167148639317	0.0	cellular component organization or biogenesis
GO:0010876	16515	314	3	1	2808	1	1	false	0.11182336182332525	0.4159167148639317	0.0	lipid localization
GO:1902107	16515	132	3	1	1158	1	4	false	0.11398963730565394	0.4159167148639317	1.027575631267334E-177	positive regulation of leukocyte differentiation
GO:0098656	16515	264	3	2	1238	3	2	false	0.1167949108103106	0.4159167148639317	8.504692971374818E-278	anion transmembrane transport
GO:0000287	16515	202	3	1	1729	1	1	false	0.1168305378831269	0.4159167148639317	6.034098798833077E-270	magnesium ion binding
GO:0016043	16515	6509	3	3	12854	3	2	false	0.12981626285932926	0.45308421154824724	0.0	cellular component organization
GO:0002521	16515	452	3	1	3353	1	2	false	0.13480465254984159	0.4561617067623405	0.0	leukocyte differentiation
GO:1902105	16515	240	3	1	1767	1	3	false	0.13582342954159576	0.4561617067623405	4.608668090897521E-304	regulation of leukocyte differentiation
GO:0002682	16515	1311	3	1	9249	1	2	false	0.1417450535195048	0.4590466188241003	0.0	regulation of immune system process
GO:0015914	16515	68	3	1	471	1	3	false	0.14437367303606552	0.4590466188241003	6.882148611013762E-84	phospholipid transport
GO:0002684	16515	887	3	1	6068	1	3	false	0.14617666446958225	0.4590466188241003	0.0	positive regulation of immune system process
GO:1903706	16515	406	3	1	2745	1	3	false	0.14790528233154493	0.4590466188241003	0.0	regulation of hemopoiesis
GO:0045597	16515	884	3	1	5910	1	4	false	0.14957698815616752	0.4590466188241003	0.0	positive regulation of cell differentiation
GO:0042175	16515	976	3	1	6329	1	2	false	0.1542107757936786	0.4652460693436405	0.0	nuclear outer membrane-endoplasmic reticulum membrane network
GO:0002520	16515	859	3	1	5348	1	2	false	0.16062079281931146	0.476508352030624	0.0	immune system development
GO:0051094	16515	1228	3	1	7511	1	3	false	0.16349354280371506	0.4770795183452669	0.0	positive regulation of developmental process
GO:0045621	16515	87	3	1	494	1	4	false	0.17611336032392333	0.5056157764138444	2.945789461897753E-99	positive regulation of lymphocyte differentiation
GO:0045595	16515	1604	3	1	8813	1	3	false	0.18200385793774987	0.5089127922791925	0.0	regulation of cell differentiation
GO:0000323	16515	673	3	1	3678	1	1	false	0.18297988037004675	0.5089127922791925	0.0	lytic vacuole
GO:0055037	16515	166	3	1	865	1	1	false	0.1919075144509359	0.5145870779747943	5.910959331770126E-183	recycling endosome
GO:0051240	16515	1553	3	1	7916	1	3	false	0.19618494189035546	0.5145870779747943	0.0	positive regulation of multicellular organismal process
GO:0002696	16515	304	3	1	1547	1	4	false	0.19650937297982393	0.5145870779747943	0.0	positive regulation of leukocyte activation
GO:0015077	16515	347	3	2	782	2	2	false	0.19658382754093265	0.5145870779747943	1.956639306244118E-232	monovalent inorganic cation transmembrane transporter activity
GO:0008361	16515	158	3	2	336	2	1	false	0.22038024164893535	0.5607361033607356	2.974174557570783E-100	regulation of cell size
GO:0015698	16515	148	3	2	484	3	1	false	0.22281546377452116	0.5607361033607356	9.745884648170868E-129	inorganic anion transport
GO:0097708	16515	2016	3	1	9006	1	2	false	0.22385076615705263	0.5607361033607356	0.0	intracellular vesicle
GO:0050871	16515	91	3	1	401	1	3	false	0.2269326683291572	0.5607361033607356	1.1406222983718309E-92	positive regulation of B cell activation
GO:0050793	16515	2287	3	1	9945	1	2	false	0.22996480643445902	0.5607361033607356	0.0	regulation of developmental process
GO:0034220	16515	1054	3	3	1710	3	2	false	0.23391532866230516	0.5626611959714908	0.0	ion transmembrane transport
GO:0005768	16515	865	3	1	3629	1	2	false	0.23835767429003096	0.5657022136483402	0.0	endosome
GO:0015672	16515	530	3	2	1064	2	1	false	0.24788865390201784	0.5659303882195881	2.0844E-319	monovalent inorganic cation transport
GO:0045619	16515	150	3	1	604	1	3	false	0.24834437086096697	0.5659303882195881	2.489666757613444E-146	regulation of lymphocyte differentiation
GO:0098805	16515	1574	3	1	6329	1	1	false	0.24869647653637014	0.5659303882195881	0.0	whole membrane
GO:0002694	16515	468	3	1	1827	1	3	false	0.25615763546792225	0.5659303882195881	0.0	regulation of leukocyte activation
GO:0048534	16515	816	3	1	3162	1	2	false	0.2580645161287946	0.5659303882195881	0.0	hematopoietic or lymphoid organ development
GO:0055064	16515	13	3	2	25	2	1	false	0.26000000000000073	0.5659303882195881	1.922965982731763E-7	chloride ion homeostasis
GO:0046873	16515	460	3	2	896	2	2	false	0.26329309656830513	0.5659303882195881	9.792974397097512E-269	metal ion transmembrane transporter activity
GO:0001775	16515	1263	3	1	12841	3	1	false	0.26701847533669537	0.5659303882195881	0.0	cell activation
GO:0050864	16515	133	3	1	498	1	2	false	0.2670682730923899	0.5659303882195881	7.634791671906631E-125	regulation of B cell activation
GO:0031982	16515	2029	3	1	7507	1	1	false	0.270281071001217	0.5660003604496074	0.0	vesicle
GO:0051239	16515	2782	3	1	10089	1	2	false	0.27574586182970434	0.5669574851128378	0.0	regulation of multicellular organismal process
GO:0030183	16515	115	3	1	415	1	2	false	0.2771084337349264	0.5669574851128378	9.682588816146047E-106	B cell differentiation
GO:0005789	16515	960	3	1	3161	1	2	false	0.3037013603293256	0.61072999449742	0.0	endoplasmic reticulum membrane
GO:0030054	16515	1821	3	1	10934	2	1	false	0.30536499724871	0.61072999449742	0.0	cell junction
GO:0015291	16515	140	3	2	247	2	1	false	0.32026595569599114	0.6268086827003321	7.884775568303248E-73	secondary active transmembrane transporter activity
GO:0099536	16515	688	3	1	2147	1	2	false	0.3204471355378102	0.6268086827003321	0.0	synaptic signaling
GO:0007267	16515	1687	3	1	5153	1	2	false	0.3273821075087925	0.6282968918505731	0.0	cell-cell signaling
GO:0065007	16515	9584	3	3	13878	3	1	false	0.32931968937529044	0.6282968918505731	0.0	biological regulation
GO:0031410	16515	2016	3	1	6076	1	2	false	0.33179723502221276	0.6282968918505731	0.0	cytoplasmic vesicle
GO:0031090	16515	3159	3	1	9284	1	2	false	0.3402628177536116	0.6375450690541354	0.0	organelle membrane
GO:2000026	16515	1794	3	1	5196	1	3	false	0.345265588914855	0.6401799461129603	0.0	regulation of multicellular organismal development
GO:0015711	16515	355	3	1	2603	3	2	false	0.3559978478389491	0.6441683017222007	0.0	organic anion transport
GO:0098791	16515	315	3	1	880	1	2	false	0.3579545454545055	0.6441683017222007	1.9169548762043644E-248	Golgi subcompartment
GO:0015293	16515	84	3	2	140	2	1	false	0.35827338129493186	0.6441683017222007	1.7504218329707693E-40	symporter activity
GO:0019900	16515	786	3	1	2163	1	1	false	0.36338418862714505	0.6456673106313549	0.0	kinase binding
GO:0019899	16515	2163	3	1	5904	1	1	false	0.3663617886166677	0.6456673106313549	0.0	enzyme binding
GO:0048878	16515	1045	3	2	1707	2	1	false	0.3746314568451872	0.6537686207690522	0.0	chemical homeostasis
GO:0042113	16515	242	3	1	621	1	1	false	0.38969404186801804	0.6734518393447302	1.4509539205180607E-179	B cell activation
GO:0008324	16515	645	3	2	1009	2	2	false	0.40840766435421694	0.687396815826011	1.156984187614412E-285	cation transmembrane transporter activity
GO:0045332	16515	28	3	1	68	1	2	false	0.4117647058823497	0.687396815826011	1.0030624795337558E-19	phospholipid translocation
GO:0030098	16515	308	3	1	746	1	2	false	0.41286863270765706	0.687396815826011	8.01678692437044E-219	lymphocyte differentiation
GO:0051251	16515	269	3	1	651	1	3	false	0.4132104454684448	0.687396815826011	6.437620098865384E-191	positive regulation of lymphocyte activation
GO:0045321	16515	1132	3	1	2605	1	2	false	0.43454894433802654	0.7106336049845033	0.0	leukocyte activation
GO:0005773	16515	3678	3	1	8452	1	2	false	0.4351632749624206	0.7106336049845033	0.0	vacuole
GO:0002376	16515	2527	3	1	13878	3	1	false	0.45285703621140705	0.7328050222330041	0.0	immune system process
GO:0042592	16515	1707	3	2	3583	3	1	false	0.46464099238241896	0.7450999697664016	0.0	homeostatic process
GO:0050801	16515	717	3	2	1045	2	1	false	0.4705604135730547	0.7478549430000333	1.6318728044228007E-281	ion homeostasis
GO:0006821	16515	105	3	2	148	2	1	false	0.501930501930474	0.79065158711172	2.5557351776973867E-38	chloride transport
GO:0005765	16515	344	3	1	673	1	2	false	0.5111441307578012	0.7981022392534088	9.807028884111846E-202	lysosomal membrane
GO:0012505	16515	3456	3	1	10934	2	3	false	0.5322708642390094	0.8056337438329604	0.0	endomembrane system
GO:0005575	16515	11845	3	3	14589	3	1	false	0.5351899274240102	0.8056337438329604	0.0	cellular_component
GO:0030001	16515	779	3	2	1064	2	1	false	0.535848676253499	0.8056337438329604	1.0752815419801313E-267	metal ion transport
GO:0043167	16515	2941	3	1	9221	2	1	false	0.5361888512103605	0.8056337438329604	0.0	ion binding
GO:0051234	16515	4792	3	3	5875	3	1	false	0.542596114753176	0.8056337438329604	0.0	establishment of localization
GO:0046649	16515	621	3	1	1132	1	1	false	0.5485865724382842	0.8056337438329604	0.0	lymphocyte activation
GO:0015108	16515	92	3	2	124	2	2	false	0.548911618148424	0.8056337438329604	2.1730559681863428E-30	chloride transmembrane transporter activity
GO:0003674	16515	11969	3	3	14589	3	1	false	0.5521759367843886	0.8056337438329604	0.0	molecular_function
GO:0098588	16515	1881	3	1	3159	1	1	false	0.5954415954409462	0.8595965363021142	0.0	bounding membrane of organelle
GO:0051249	16515	406	3	1	678	1	2	false	0.5988200589969784	0.8595965363021142	1.5695330356692712E-197	regulation of lymphocyte activation
GO:0048869	16515	3513	3	1	13027	3	2	false	0.6104894129143742	0.8665382577767364	0.0	cellular developmental process
GO:0022890	16515	616	3	2	782	2	2	false	0.6202946579733046	0.8665382577767364	7.754286867836614E-175	inorganic cation transmembrane transporter activity
GO:0043169	16515	1836	3	1	2941	1	1	false	0.6242774566465132	0.8665382577767364	0.0	cation binding
GO:0002329	16515	5	3	1	8	1	1	false	0.6249999999999999	0.8665382577767364	0.01785714285714285	pre-B cell differentiation
GO:0015318	16515	768	3	2	969	2	1	false	0.6279968272651629	0.8665382577767364	4.492427514227734E-214	inorganic molecular entity transmembrane transporter activity
GO:0048513	16515	3125	3	1	4812	1	2	false	0.6494181213633105	0.8892032738666866	0.0	animal organ development
GO:0061024	16515	1951	3	1	6509	3	1	false	0.6566836850507172	0.8922877552597531	0.0	membrane organization
GO:0045202	16515	1222	3	1	1821	1	1	false	0.6710598572206609	0.9046276837940742	0.0	synapse
GO:0098662	16515	754	3	2	917	2	2	false	0.6759296738461341	0.9046276837940742	1.2439668276924448E-185	inorganic cation transmembrane transport
GO:0007275	16515	4343	3	1	6284	1	2	false	0.6911203055396322	0.9124985302764408	0.0	multicellular organism development
GO:0005802	16515	218	3	1	315	1	1	false	0.6920634920635927	0.9124985302764408	7.006842942391547E-84	trans-Golgi network
GO:0022857	16515	969	3	2	1516	3	2	false	0.7035079541663065	0.9207677635411953	0.0	transmembrane transporter activity
GO:1902476	16515	97	3	2	114	2	2	false	0.7228691197019522	0.9383896464403643	1.3451445563738157E-20	chloride transmembrane transport
GO:0048522	16515	4621	3	1	12886	3	3	false	0.7361739634427935	0.9383896464403643	0.0	positive regulation of cellular process
GO:0023052	16515	5095	3	1	13878	3	1	false	0.746549279549942	0.9383896464403643	0.0	signaling
GO:0015075	16515	807	3	2	1202	3	2	false	0.7471932360859175	0.9383896464403643	0.0	ion transmembrane transporter activity
GO:0032502	16515	5265	3	1	13878	3	1	false	0.7609849240888042	0.9383896464403643	0.0	developmental process
GO:0048518	16515	5275	3	1	13878	3	2	false	0.76181656941211	0.9383896464403643	0.0	positive regulation of biological process
GO:0071944	16515	5612	3	1	10934	2	1	false	0.7631083725987806	0.9383896464403643	0.0	cell periphery
GO:0098655	16515	854	3	2	1249	3	2	false	0.7634040394983924	0.9383896464403643	0.0	cation transmembrane transport
GO:0055065	16515	571	3	2	652	2	2	false	0.7668004862735963	0.9383896464403643	1.1535948196394761E-105	metal ion homeostasis
GO:0005737	16515	6076	3	1	11683	2	2	false	0.7696903841589504	0.9383896464403643	0.0	cytoplasm
GO:0007154	16515	5113	3	1	12841	3	1	false	0.7820596415246779	0.9469837836149161	0.0	cell communication
GO:0009987	16515	12841	3	3	13878	3	1	false	0.7921516040267216	0.9516612546276891	0.0	cellular process
GO:0055080	16515	640	3	2	717	2	1	false	0.7966153198849757	0.9516612546276891	1.3362150715858248E-105	cation homeostasis
GO:0043227	16515	7507	3	1	9283	1	1	false	0.808682537973074	0.9527115903196595	0.0	membrane-bounded organelle
GO:0043231	16515	7335	3	1	9029	1	2	false	0.812382323626683	0.9527115903196595	0.0	intracellular membrane-bounded organelle
GO:0032501	16515	6028	3	1	13878	3	1	false	0.8190509873980014	0.9527115903196595	0.0	multicellular organismal process
GO:0016020	16515	6329	3	1	10934	2	1	false	0.8226437359952804	0.9527115903196595	0.0	membrane
GO:0098771	16515	651	3	2	717	2	1	false	0.8242560949956604	0.9527115903196595	4.095764458482241E-95	inorganic ion homeostasis
GO:0043229	16515	9004	3	1	10673	1	2	false	0.8436240981907518	0.9547485733961905	0.0	intracellular organelle
GO:0006812	16515	1064	3	2	1419	3	1	false	0.8437502331257672	0.9547485733961905	0.0	cation transport
GO:0048731	16515	4127	3	1	4812	1	2	false	0.8576475477984249	0.9547485733961905	0.0	system development
GO:0033036	16515	2808	3	1	5875	3	1	false	0.8577950901420885	0.9547485733961905	0.0	macromolecule localization
GO:0008150	16515	13878	3	3	14589	3	1	false	0.8607945342954457	0.9547485733961905	0.0	biological_process
GO:0005886	16515	5537	3	1	6400	1	2	false	0.8651562500031486	0.9547485733961905	0.0	plasma membrane
GO:0005488	16515	9221	3	2	11969	3	1	false	0.8660900684948571	0.9547485733961905	0.0	binding
GO:0005515	16515	5904	3	1	9221	2	1	false	0.870624795196218	0.9547485733961905	0.0	protein binding
GO:0098660	16515	820	3	2	1054	3	1	false	0.8742922329414553	0.9547485733961905	1.5108267658204105E-241	inorganic ion transmembrane transport
GO:0098852	16515	344	3	1	390	1	1	false	0.8820512820514228	0.9573483427143491	5.6465436715168856E-61	lytic vacuole membrane
GO:0019901	16515	700	3	1	786	1	1	false	0.8905852417304252	0.9607525638061557	2.985224654691716E-117	protein kinase binding
GO:0071702	16515	2495	3	1	4702	3	1	false	0.8966654146407029	0.9614846012412357	0.0	organic substance transport
GO:0048856	16515	4812	3	1	5265	1	1	false	0.9139601139625344	0.9741610795528809	0.0	anatomical structure development
GO:0046872	16515	1729	3	1	1836	1	1	false	0.9417211328980686	0.983509010540803	1.6689959932889248E-176	metal ion binding
GO:0006810	16515	4702	3	3	4792	3	1	false	0.9446963562444106	0.983509010540803	1.9528703698435357E-193	transport
GO:0030154	16515	3328	3	1	3513	1	1	false	0.9473384571602879	0.983509010540803	6.4067112836E-314	cell differentiation
GO:0050794	16515	8239	3	1	12995	3	2	false	0.9509969671442356	0.983509010540803	0.0	regulation of cellular process
GO:0050789	16515	8917	3	1	13878	3	2	false	0.9543376509749695	0.983509010540803	0.0	regulation of biological process
GO:0030097	16515	780	3	1	816	1	1	false	0.9558823529413423	0.983509010540803	1.2301592088236886E-63	hemopoiesis
GO:0043226	16515	9283	3	1	10934	2	1	false	0.9772116647640889	0.9966635835094322	0.0	organelle
GO:0110165	16515	10934	3	2	11845	3	1	false	0.9831796041702436	0.9966635835094322	0.0	cellular anatomical entity
GO:0099537	16515	678	3	1	688	1	1	false	0.9854651162789891	0.9966635835094322	1.6308581617624151E-22	trans-synaptic signaling
GO:0098916	16515	673	3	1	678	1	1	false	0.9926253687314729	0.9982334216621592	8.500657496417303E-13	anterograde trans-synaptic signaling
GO:0005622	16515	10525	3	1	11845	3	1	false	0.9986188560740351	0.9986188560740352	0.0	intracellular
GO:0000000	16515	14589	3	3	0	0	0	true	1.0	1.0	1.0	Gene Ontology
GO:0005764	16515	673	3	1	673	1	1	true	1.0	1.0	1.0	lysosome
GO:0007268	16515	673	3	1	673	1	1	true	1.0	1.0	1.0	chemical synaptic transmission
