## Supplementary File S3 for "PIGNON: A protein-protein interaction-guided functional enrichment analysis for quantitative proteomics": table-mcl2_cluster1066-Parent-Child-Union-Benjamini-Hochberg.txt

ID	Pop.total	Pop.term	Study.total	Study.term	Pop.family	Study.family	nparents	is.trivial	p	p.adjusted	p.min	name
GO:0032970	16515	356	3	2	8362	2	2	false	0.001807631764665871	0.5691565723570313	0.0	regulation of actin filament-based process
GO:0032433	16515	18	3	1	10934	2	2	false	0.003289922383566655	0.5691565723570313	1.3013619879038409E-57	filopodium tip
GO:0030029	16515	719	3	2	12841	3	1	false	0.009043428873397015	0.7453910592156051	0.0	actin filament-based process
GO:0097435	16515	629	3	2	6509	2	1	false	0.009324992117598104	0.7453910592156051	0.0	supramolecular fiber organization
GO:0097194	16515	59	3	1	12841	3	3	false	0.013721801299843924	0.7453910592156051	6.203651090907924E-163	execution phase of apoptosis
GO:1902903	16515	333	3	2	2441	2	2	false	0.01856199756881108	0.7453910592156051	0.0	regulation of supramolecular fiber organization
GO:0050321	16515	30	3	1	1176	1	1	false	0.025510204081630718	0.7453910592156051	2.974715420382563E-60	tau-protein kinase activity
GO:0008092	16515	957	3	2	5904	2	1	false	0.026251292921171832	0.7453910592156051	0.0	cytoskeletal protein binding
GO:0070050	16515	31	3	1	1145	1	2	false	0.027074235807860707	0.7453910592156051	1.8621376828102836E-61	neuron cellular homeostasis
GO:0004709	16515	35	3	1	1291	1	3	false	0.027110766847402424	0.7453910592156051	2.1566532125691117E-69	MAP kinase kinase kinase activity
GO:1901985	16515	39	3	1	1273	1	3	false	0.030636292223086573	0.7453910592156051	2.9968386619253813E-75	positive regulation of protein acetylation
GO:0030031	16515	584	3	2	3268	2	2	false	0.03188968427634971	0.7453910592156051	0.0	cell projection assembly
GO:0030427	16515	182	3	1	10934	2	1	false	0.033015083257182685	0.7453910592156051	0.0	site of polarized growth
GO:1901983	16515	66	3	1	1792	1	2	false	0.036830357142861286	0.7453910592156051	3.482270762906054E-122	regulation of protein acetylation
GO:0009451	16515	137	3	1	6011	2	2	false	0.04506734879562374	0.7453910592156051	4.598544785120546E-283	RNA modification
GO:0007258	16515	87	3	1	1849	1	2	false	0.047052460789573175	0.7453910592156051	9.840796225604256E-152	JUN phosphorylation
GO:0032886	16515	204	3	1	8500	2	2	false	0.0474267560887556	0.7453910592156051	0.0	regulation of microtubule-based process
GO:0033043	16515	1180	3	2	5370	2	2	false	0.04825342255493068	0.7453910592156051	0.0	regulation of organelle organization
GO:0000075	16515	210	3	1	12841	3	2	false	0.0482673237692182	0.7453910592156051	0.0	cell cycle checkpoint
GO:0051128	16515	2242	3	2	10141	2	2	false	0.04886059227568546	0.7453910592156051	0.0	regulation of cellular component organization
GO:0031119	16515	4	3	1	81	1	2	false	0.049382716049383164	0.7453910592156051	6.010554533761193E-7	tRNA pseudouridine synthesis
GO:0016358	16515	238	3	1	4812	1	2	false	0.04945968412304025	0.7453910592156051	0.0	dendrite development
GO:0030030	16515	1456	3	2	6509	2	1	false	0.05001065613521474	0.7453910592156051	0.0	cell projection organization
GO:0150034	16515	309	3	1	10934	2	2	false	0.055724801399981774	0.7453910592156051	0.0	distal axon
GO:0043543	16515	217	3	1	3764	1	1	false	0.05765143464393899	0.7453910592156051	0.0	protein acylation
GO:0003785	16515	24	3	1	408	1	1	false	0.05882352941176789	0.7453910592156051	2.731856777470382E-39	actin monomer binding
GO:0051493	16515	503	3	2	2019	2	2	false	0.06197466977490516	0.7453910592156051	0.0	regulation of cytoskeleton organization
GO:0043933	16515	1711	3	2	6509	2	1	false	0.06906918065173664	0.7453910592156051	0.0	protein-containing complex subunit organization
GO:0016853	16515	232	3	1	6357	2	1	false	0.07166403679979413	0.7453910592156051	0.0	isomerase activity
GO:0031252	16515	401	3	1	10934	2	1	false	0.07200739171421351	0.7453910592156051	0.0	cell leading edge
GO:0019209	16515	82	3	1	1035	1	3	false	0.07922705314007673	0.7453910592156051	7.647608841466784E-124	kinase activator activity
GO:0043242	16515	71	3	1	880	1	3	false	0.08068181818181598	0.7453910592156051	1.3549105543139047E-106	negative regulation of protein-containing complex disassembly
GO:0031098	16515	295	3	1	3512	1	2	false	0.08399772209581612	0.7453910592156051	0.0	stress-activated protein kinase signaling cascade
GO:0004708	16515	73	3	1	864	1	3	false	0.08449074074071126	0.7453910592156051	4.40936551336232E-108	MAP kinase kinase activity
GO:0004712	16515	100	3	1	1176	1	1	false	0.0850340136054339	0.7453910592156051	6.473673098889257E-148	protein serine/threonine/tyrosine kinase activity
GO:0043244	16515	107	3	1	2425	2	2	false	0.08631792045175685	0.7453910592156051	9.022849024779184E-190	regulation of protein-containing complex disassembly
GO:0007010	16515	1441	3	2	4814	2	1	false	0.08955802864257861	0.7453910592156051	0.0	cytoskeleton organization
GO:0048156	16515	45	3	1	957	2	1	false	0.09187969727572906	0.7453910592156051	2.472720139848158E-78	tau protein binding
GO:0009982	16515	12	3	1	129	1	1	false	0.09302325581395454	0.7453910592156051	3.822705071460984E-17	pseudouridine synthase activity
GO:0030027	16515	192	3	1	1929	1	2	false	0.09953343701398212	0.7453910592156051	1.092492192813918E-270	lamellipodium
GO:0032535	16515	336	3	1	6554	2	2	false	0.09991198267374732	0.7453910592156051	0.0	regulation of cellular component size
GO:0001522	16515	14	3	1	137	1	1	false	0.10218978102190045	0.7453910592156051	2.112343026716418E-19	pseudouridine synthesis
GO:0048487	16515	37	3	1	354	1	1	false	0.10451977401131082	0.7453910592156051	4.7022314557035025E-51	beta-tubulin binding
GO:0070302	16515	221	3	1	2076	1	3	false	0.10645472061661568	0.7453910592156051	7.441940008568269E-305	regulation of stress-activated protein kinase signaling cascade
GO:0043014	16515	38	3	1	354	1	1	false	0.10734463276837275	0.7453910592156051	5.636744331757862E-52	alpha-tubulin binding
GO:0043539	16515	38	3	1	347	1	2	false	0.10951008645534238	0.7453910592156051	1.2571308974168753E-51	protein serine/threonine kinase activator activity
GO:0019887	16515	169	3	1	1534	1	4	false	0.11016949152540007	0.7453910592156051	2.5160806917380154E-230	protein kinase regulator activity
GO:0045786	16515	563	3	1	4807	1	3	false	0.11712086540502836	0.7453910592156051	0.0	negative regulation of cell cycle
GO:0048471	16515	689	3	1	10934	2	2	false	0.12206348022230555	0.7453910592156051	0.0	perinuclear region of cytoplasm
GO:0046777	16515	230	3	1	1849	1	1	false	0.12439156300693342	0.7453910592156051	8.973681207913746E-301	protein autophosphorylation
GO:0007257	16515	39	3	1	311	1	3	false	0.12540192926046065	0.7453910592156051	1.4867971637758355E-50	activation of JUN kinase activity
GO:0007019	16515	42	3	1	644	2	3	false	0.12627628642911812	0.7453910592156051	5.861312077468386E-67	microtubule depolymerization
GO:0019207	16515	197	3	1	1516	1	2	false	0.1299472295515451	0.7453910592156051	1.5453463694756356E-253	kinase regulator activity
GO:0034660	16515	430	3	1	3298	1	1	false	0.13038204972717768	0.7453910592156051	0.0	ncRNA metabolic process
GO:0044818	16515	28	3	1	211	1	2	false	0.13270142180094707	0.7453910592156051	1.6536676457635362E-35	mitotic G2/M transition checkpoint
GO:0016604	16515	754	3	1	10934	2	2	false	0.13316891947335735	0.7453910592156051	0.0	nuclear body
GO:0098858	16515	269	3	1	1980	1	2	false	0.1358585858585623	0.7453910592156051	0.0	actin-based cell projection
GO:0010639	16515	353	3	1	4930	2	3	false	0.138091446203171	0.7453910592156051	0.0	negative regulation of organelle organization
GO:0065008	16515	3583	3	2	9584	2	1	false	0.13974108034615118	0.7453910592156051	0.0	regulation of biological quality
GO:0036477	16515	797	3	1	10934	2	1	false	0.1404767462114927	0.7453910592156051	0.0	somatodendritic compartment
GO:0000186	16515	60	3	1	425	1	3	false	0.14117647058824473	0.7453910592156051	1.3074045264164406E-74	activation of MAPKK activity
GO:0032956	16515	318	3	2	840	2	3	false	0.14303592712414415	0.7453910592156051	3.5348060425045305E-241	regulation of actin cytoskeleton organization
GO:0051129	16515	622	3	1	8126	2	3	false	0.1472385012964163	0.7453910592156051	0.0	negative regulation of cellular component organization
GO:0031109	16515	109	3	1	727	1	1	false	0.14993122420904562	0.7453910592156051	9.072358637503303E-133	microtubule polymerization or depolymerization
GO:0080135	16515	675	3	1	8569	2	3	false	0.15134802899984653	0.7453910592156051	0.0	regulation of cellular response to stress
GO:0007093	16515	158	3	1	1030	1	3	false	0.15339805825236694	0.7453910592156051	5.732534617089023E-191	mitotic cell cycle checkpoint
GO:0120031	16515	570	3	2	1446	2	2	false	0.15522118049068093	0.7453910592156051	0.0	plasma membrane bounded cell projection assembly
GO:0070304	16515	160	3	1	1022	1	3	false	0.15655577299419027	0.7453910592156051	7.448275598267853E-192	positive regulation of stress-activated protein kinase signaling cascade
GO:0022607	16515	2668	3	2	6683	2	2	false	0.1593422364830566	0.7453910592156051	0.0	cellular component assembly
GO:0022411	16515	554	3	1	6509	2	1	false	0.16299359696906016	0.7453910592156051	0.0	cellular component disassembly
GO:0030295	16515	75	3	1	460	1	3	false	0.16304347826086094	0.7453910592156051	2.8962959006087267E-88	protein kinase activator activity
GO:0051494	16515	138	3	1	1615	2	3	false	0.1636447339648517	0.7453910592156051	5.365037252402088E-204	negative regulation of cytoskeleton organization
GO:0031114	16515	30	3	1	351	2	4	false	0.1638583638583872	0.7453910592156051	4.1535615337085267E-44	regulation of microtubule depolymerization
GO:0044087	16515	839	3	1	9710	2	2	false	0.16535370846600256	0.7453910592156051	0.0	regulation of cellular component biogenesis
GO:0044877	16515	821	3	1	9221	2	1	false	0.1701531988321942	0.7453910592156051	0.0	protein-containing complex binding
GO:0007095	16515	19	3	1	111	1	3	false	0.17117117117116676	0.7453910592156051	8.582602666575446E-22	mitotic G2 DNA damage checkpoint
GO:0030036	16515	629	3	2	1519	2	2	false	0.17130922240118845	0.7453910592156051	0.0	actin cytoskeleton organization
GO:0023014	16515	859	3	1	4966	1	2	false	0.1729762384211246	0.7453910592156051	0.0	signal transduction by protein phosphorylation
GO:0046847	16515	52	3	1	570	2	1	false	0.17427928344594676	0.7453910592156051	4.3988898962579424E-75	filopodium assembly
GO:0007026	16515	26	3	1	149	1	5	false	0.17449664429530923	0.7453910592156051	1.2860594192884766E-29	negative regulation of microtubule depolymerization
GO:0000077	16515	143	3	1	818	1	2	false	0.17481662591681982	0.7453910592156051	6.254509562043393E-164	DNA damage checkpoint
GO:0019725	16515	841	3	1	12869	3	3	false	0.18353273727628747	0.7453910592156051	0.0	cellular homeostasis
GO:0031111	16515	38	3	1	207	1	3	false	0.18357487922705204	0.7453910592156051	1.926193194576755E-42	negative regulation of microtubule polymerization or depolymerization
GO:0051015	16515	190	3	1	1019	1	2	false	0.1864573110892257	0.7453910592156051	4.066792673797052E-212	actin filament binding
GO:0044085	16515	2890	3	2	6683	2	1	false	0.18696807308865288	0.7453910592156051	0.0	cellular component biogenesis
GO:0060491	16515	157	3	1	1570	2	3	false	0.19005736137697124	0.7453910592156051	6.59264865187081E-221	regulation of cell projection assembly
GO:0005654	16515	1101	3	1	10934	2	2	false	0.19125894286302064	0.7453910592156051	0.0	nucleoplasm
GO:0051347	16515	662	3	1	3461	1	3	false	0.19127419820881467	0.7453910592156051	0.0	positive regulation of transferase activity
GO:0007017	16515	896	3	1	12841	3	1	false	0.19507704564466383	0.7453910592156051	0.0	microtubule-based process
GO:0010948	16515	303	3	1	1498	1	3	false	0.2022696929237713	0.7453910592156051	0.0	negative regulation of cell cycle process
GO:0031572	16515	30	3	1	143	1	1	false	0.20979020979020102	0.7453910592156051	1.5354782941254621E-31	G2 DNA damage checkpoint
GO:0048813	16515	144	3	1	680	1	3	false	0.2117647058823903	0.7453910592156051	9.06421590147617E-152	dendrite morphogenesis
GO:0043506	16515	84	3	1	396	1	3	false	0.21212121212119153	0.7453910592156051	2.743560040923577E-88	regulation of JUN kinase activity
GO:0043507	16515	69	3	1	313	1	4	false	0.22044728434503866	0.7453910592156051	3.658656726487361E-71	positive regulation of JUN kinase activity
GO:0006396	16515	873	3	1	3891	1	2	false	0.22436391673078562	0.7453910592156051	0.0	RNA processing
GO:0051489	16515	38	3	1	168	1	2	false	0.22619047619047902	0.7453910592156051	1.3389589332312043E-38	regulation of filopodium assembly
GO:0032060	16515	69	3	1	570	2	1	false	0.22763851632606394	0.7453910592156051	8.742776029013099E-91	bleb assembly
GO:0090304	16515	3833	3	2	8019	2	2	false	0.2284431048964872	0.7453910592156051	0.0	nucleic acid metabolic process
GO:0005623	16515	1465	3	1	11845	2	1	false	0.23207394738811127	0.7453910592156051	0.0	cell
GO:0060249	16515	397	3	1	1707	1	1	false	0.23257176332763665	0.7453910592156051	0.0	anatomical structure homeostasis
GO:1902904	16515	134	3	1	1074	2	3	false	0.23406936121250346	0.7453910592156051	8.083625523314875E-175	negative regulation of supramolecular fiber organization
GO:0010972	16515	86	3	1	366	1	4	false	0.23497267759562987	0.7453910592156051	4.422493043847607E-86	negative regulation of G2/M transition of mitotic cell cycle
GO:0090066	16515	453	3	1	3583	2	1	false	0.23690692741792296	0.7453910592156051	0.0	regulation of anatomical structure size
GO:0051726	16515	1069	3	1	8439	2	2	false	0.23731441800505884	0.7453910592156051	0.0	regulation of cell cycle
GO:0080134	16515	1277	3	1	5300	1	2	false	0.24094339622574185	0.7453910592156051	0.0	regulation of response to stress
GO:0045930	16515	292	3	1	1209	1	3	false	0.24152191894128539	0.7453910592156051	2.0089172297152493E-289	negative regulation of mitotic cell cycle
GO:0043254	16515	397	3	1	3074	2	3	false	0.24165285364680864	0.7453910592156051	0.0	regulation of protein-containing complex assembly
GO:0051338	16515	966	3	1	3980	1	2	false	0.2427135678391271	0.7453910592156051	0.0	regulation of transferase activity
GO:0006139	16515	4384	3	2	8848	2	5	false	0.24547138607482588	0.7453910592156051	0.0	nucleobase-containing compound metabolic process
GO:0048584	16515	2094	3	1	8465	1	3	false	0.24737152983037777	0.7453910592156051	0.0	positive regulation of response to stimulus
GO:0006259	16515	942	3	1	7103	2	2	false	0.2476681669118836	0.7453910592156051	0.0	DNA metabolic process
GO:0010562	16515	1074	3	1	4324	1	3	false	0.24838112858466996	0.7453910592156051	0.0	positive regulation of phosphorus metabolic process
GO:0023056	16515	1745	3	1	6990	1	3	false	0.2496423462091536	0.7453910592156051	0.0	positive regulation of signaling
GO:0032989	16515	1057	3	1	7814	2	3	false	0.2522570472547453	0.7453910592156051	0.0	cellular component morphogenesis
GO:0004707	16515	327	3	1	1291	1	2	false	0.2532920216886014	0.7453910592156051	1.97086294E-316	MAP kinase activity
GO:0008047	16515	455	3	1	1775	1	2	false	0.25633802816885914	0.7453910592156051	0.0	enzyme activator activity
GO:0099080	16515	1510	3	1	10934	2	1	false	0.25714157892541484	0.7453910592156051	0.0	supramolecular complex
GO:0010647	16515	1736	3	1	6661	1	3	false	0.26062152829911533	0.7453910592156051	0.0	positive regulation of cell communication
GO:1902750	16515	98	3	1	376	1	3	false	0.26063829787235043	0.7453910592156051	4.400617946030801E-93	negative regulation of cell cycle G2/M phase transition
GO:0046483	16515	4528	3	2	8863	2	1	false	0.2609783119283883	0.7453910592156051	0.0	heterocycle metabolic process
GO:0051247	16515	1579	3	1	5964	1	4	false	0.26475519785380186	0.7453910592156051	0.0	positive regulation of protein metabolic process
GO:0006725	16515	4570	3	2	8863	2	1	false	0.2658427758868606	0.7453910592156051	0.0	cellular aromatic compound metabolic process
GO:0016909	16515	87	3	1	327	1	1	false	0.2660550458715424	0.7453910592156051	1.0811732274039784E-81	SAP kinase activity
GO:0032270	16515	1481	3	1	5504	1	4	false	0.2690770348842491	0.7453910592156051	0.0	positive regulation of cellular protein metabolic process
GO:0043412	16515	3949	3	2	7606	2	1	false	0.2695310097224153	0.7453910592156051	0.0	macromolecule modification
GO:0051258	16515	269	3	1	991	1	1	false	0.2714429868819834	0.7453910592156051	8.008927511866082E-251	protein polymerization
GO:0032874	16515	158	3	1	572	1	4	false	0.2762237762237824	0.7466301883521526	1.0565896010529273E-145	positive regulation of stress-activated MAPK cascade
GO:0043408	16515	663	3	1	2391	1	3	false	0.2772898368882205	0.7466301883521526	0.0	regulation of MAPK cascade
GO:1901360	16515	4777	3	2	8995	2	1	false	0.28201064930711245	0.7466301883521526	0.0	organic cyclic compound metabolic process
GO:0120032	16515	154	3	1	1009	2	3	false	0.2820862239842172	0.7466301883521526	1.7384476017178339E-186	regulation of plasma membrane bounded cell projection assembly
GO:0051174	16515	1639	3	1	5798	1	2	false	0.2826836840292832	0.7466301883521526	0.0	regulation of phosphorus metabolic process
GO:0008033	16515	113	3	1	396	1	2	false	0.28535353535350577	0.7479721456993409	3.3049377875602873E-102	tRNA processing
GO:0031401	16515	1143	3	1	3972	1	3	false	0.2877643504531045	0.7486200395246176	0.0	positive regulation of protein modification process
GO:0033554	16515	1926	3	1	6548	1	2	false	0.294135613927245	0.7594844956628863	0.0	cellular response to stress
GO:0022402	16515	1438	3	1	12841	3	2	false	0.29975818989590775	0.7664255581293552	0.0	cell cycle process
GO:0034641	16515	5039	3	2	9147	2	2	false	0.30345384546731813	0.7664255581293552	0.0	cellular nitrogen compound metabolic process
GO:0005884	16515	406	3	1	1313	1	2	false	0.30921553693834164	0.7664255581293552	0.0	actin filament
GO:0051403	16515	267	3	1	861	1	2	false	0.3101045296168499	0.7664255581293552	1.0042303782305699E-230	stress-activated MAPK cascade
GO:0004672	16515	1176	3	1	3759	1	4	false	0.3128491620111756	0.7664255581293552	0.0	protein kinase activity
GO:0043410	16515	494	3	1	1572	1	4	false	0.3142493638675874	0.7664255581293552	0.0	positive regulation of MAPK cascade
GO:0009967	16515	1541	3	1	4877	1	5	false	0.31597293418101735	0.7664255581293552	0.0	positive regulation of signal transduction
GO:0032872	16515	218	3	1	687	1	3	false	0.3173216885007101	0.7664255581293552	1.1479347801484123E-185	regulation of stress-activated MAPK cascade
GO:0042995	16515	1906	3	1	10934	2	1	false	0.3182634551571402	0.7664255581293552	0.0	cell projection
GO:0007049	16515	1553	3	1	12841	3	1	false	0.32073302055780645	0.7664255581293552	0.0	cell cycle
GO:0070507	16515	182	3	1	1034	2	3	false	0.321189901528198	0.7664255581293552	3.4720163717168425E-208	regulation of microtubule cytoskeleton organization
GO:0071902	16515	321	3	1	985	1	3	false	0.32588832487301767	0.7667454167462161	3.4663462726121185E-269	positive regulation of protein serine/threonine kinase activity
GO:0033674	16515	596	3	1	1822	1	4	false	0.32711306256847844	0.7667454167462161	0.0	positive regulation of kinase activity
GO:1902533	16515	938	3	1	2860	1	3	false	0.3279720279723699	0.7667454167462161	0.0	positive regulation of intracellular signal transduction
GO:0000904	16515	692	3	1	2048	1	2	false	0.33789062500004996	0.7728204241583299	0.0	cell morphogenesis involved in differentiation
GO:0032984	16515	353	3	1	1882	2	2	false	0.3400326888774354	0.7728204241583299	0.0	protein-containing complex disassembly
GO:0000165	16515	840	3	1	2466	1	2	false	0.34063260340578416	0.7728204241583299	0.0	MAPK cascade
GO:0098772	16515	1567	3	1	11969	3	2	false	0.3436121302143337	0.7728204241583299	0.0	molecular function regulator
GO:0045860	16515	531	3	1	1543	1	4	false	0.34413480233273863	0.7728204241583299	0.0	positive regulation of protein kinase activity
GO:0030234	16515	928	3	1	2684	1	2	false	0.3457526080482335	0.7728204241583299	0.0	enzyme regulator activity
GO:1901991	16515	217	3	1	617	1	4	false	0.3517017828200566	0.7728204241583299	5.049151285431791E-173	negative regulation of mitotic cell cycle phase transition
GO:0015629	16515	696	3	1	1977	1	1	false	0.35204855842157834	0.7728204241583299	0.0	actin cytoskeleton
GO:0045937	16515	1074	3	1	2991	1	3	false	0.35907723169522693	0.7728204241583299	0.0	positive regulation of phosphate metabolic process
GO:1901988	16515	231	3	1	637	1	3	false	0.36263736263730784	0.7728204241583299	2.0063043378946286E-180	negative regulation of cell cycle phase transition
GO:0019900	16515	786	3	1	2163	1	1	false	0.36338418862714505	0.7728204241583299	0.0	kinase binding
GO:0034470	16515	351	3	1	946	1	2	false	0.3710359408034235	0.7728204241583299	4.154890056029471E-270	ncRNA processing
GO:0030175	16515	100	3	1	269	1	1	false	0.3717472118958796	0.7728204241583299	1.6146872856455967E-76	filopodium
GO:0051246	16515	2575	3	1	6895	1	4	false	0.373459028281628	0.7728204241583299	0.0	regulation of protein metabolic process
GO:0043085	16515	1381	3	1	6623	2	3	false	0.37357764940129584	0.7728204241583299	0.0	positive regulation of catalytic activity
GO:0032268	16515	2427	3	1	6488	1	3	false	0.37407521578362996	0.7728204241583299	0.0	regulation of cellular protein metabolic process
GO:0030182	16515	1250	3	1	3328	1	2	false	0.37560096153843164	0.7728204241583299	0.0	neuron differentiation
GO:0098590	16515	2390	3	1	6329	1	2	false	0.37762679728146903	0.7728204241583299	0.0	plasma membrane region
GO:0048468	16515	1897	3	1	5006	1	3	false	0.3789452656821435	0.7728204241583299	0.0	cell development
GO:0006399	16515	164	3	1	430	1	1	false	0.38139534883724746	0.7728204241583299	1.8363757221523104E-123	tRNA metabolic process
GO:0008219	16515	1921	3	1	12841	3	1	false	0.3850305726343325	0.7728204241583299	0.0	cell death
GO:0043405	16515	318	3	1	824	1	3	false	0.38592233009720245	0.7728204241583299	7.807640278158091E-238	regulation of MAP kinase activity
GO:0035556	16515	2462	3	1	11378	2	2	false	0.38595850583595853	0.7728204241583299	0.0	intracellular signal transduction
GO:0043406	16515	246	3	1	635	1	4	false	0.38740157480309717	0.7728204241583299	2.440306010539757E-183	positive regulation of MAP kinase activity
GO:0022008	16515	1450	3	1	3721	1	2	false	0.3896801934959465	0.7728204241583299	0.0	neurogenesis
GO:0031399	16515	1687	3	1	4320	1	2	false	0.39050925925843455	0.7728204241583299	0.0	regulation of protein modification process
GO:0031110	16515	81	3	1	207	1	2	false	0.39130434782608237	0.7728204241583299	1.1863298147324312E-59	regulation of microtubule polymerization or depolymerization
GO:0031344	16515	627	3	1	2838	2	2	false	0.393110967201925	0.7728204241583299	0.0	regulation of cell projection organization
GO:0044770	16515	577	3	1	1438	1	1	false	0.4012517385259689	0.784367805254154	0.0	cell cycle phase transition
GO:0044093	16515	1894	3	1	11969	3	2	false	0.4035952457842888	0.784516601355977	0.0	positive regulation of molecular function
GO:0006400	16515	72	3	1	177	1	2	false	0.40677966101697094	0.7862891771612958	1.8904058725489884E-51	tRNA modification
GO:0005515	16515	5904	3	2	9221	2	1	false	0.40993045912445397	0.7879774380947838	0.0	protein binding
GO:0010389	16515	188	3	1	452	1	3	false	0.4159292035398232	0.7917517776341497	1.3873656909454566E-132	regulation of G2/M transition of mitotic cell cycle
GO:0000187	16515	177	3	1	425	1	2	false	0.4164705882353042	0.7917517776341497	1.1385783163245557E-124	activation of MAPK activity
GO:0006974	16515	813	3	1	1926	1	1	false	0.4221183800622416	0.7932975802121778	0.0	cellular response to DNA damage stimulus
GO:0043233	16515	3948	3	1	9283	1	2	false	0.42529354734620334	0.7932975802121778	0.0	organelle lumen
GO:0048285	16515	1165	3	1	4814	2	1	false	0.4254778918499691	0.7932975802121778	0.0	organelle fission
GO:0006281	16515	517	3	1	1201	1	2	false	0.4304746044962485	0.7932975802121778	0.0	DNA repair
GO:0000086	16515	239	3	1	554	1	2	false	0.4314079422383343	0.7932975802121778	9.25557454750491E-164	G2/M transition of mitotic cell cycle
GO:1902749	16515	204	3	1	472	1	2	false	0.43220338983043133	0.7932975802121778	1.7190669391545322E-139	regulation of cell cycle G2/M phase transition
GO:0005856	16515	1977	3	1	4526	1	1	false	0.43680954485362317	0.7932975802121778	0.0	cytoskeleton
GO:0070013	16515	3948	3	1	9004	1	2	false	0.4384717903129156	0.7932975802121778	0.0	intracellular organelle lumen
GO:0043549	16515	879	3	1	1984	1	3	false	0.44304435483874477	0.7932975802121778	0.0	regulation of kinase activity
GO:0071900	16515	482	3	1	1083	1	2	false	0.4450600184672408	0.7932975802121778	2.77E-322	regulation of protein serine/threonine kinase activity
GO:0044839	16515	257	3	1	577	1	1	false	0.445407279029405	0.7932975802121778	1.8993121316384521E-171	cell cycle G2/M phase transition
GO:0010564	16515	696	3	1	1553	1	2	false	0.44816484224120373	0.7932975802121778	0.0	regulation of cell cycle process
GO:0009653	16515	2361	3	1	5265	1	2	false	0.448433048434521	0.7932975802121778	0.0	anatomical structure morphogenesis
GO:0042327	16515	1021	3	1	2255	1	3	false	0.4527716186250581	0.7932975802121778	0.0	positive regulation of phosphorylation
GO:0006468	16515	1849	3	1	4070	1	2	false	0.45429975429954694	0.7932975802121778	0.0	protein phosphorylation
GO:0045859	16515	785	3	1	1710	1	3	false	0.4590643274851701	0.7932975802121778	0.0	regulation of protein kinase activity
GO:0005634	16515	3375	3	1	7335	1	1	false	0.46012269938630634	0.7932975802121778	0.0	nucleus
GO:0032271	16515	210	3	1	456	1	2	false	0.46052631578949305	0.7932975802121778	5.950381232648574E-136	regulation of protein polymerization
GO:0001934	16515	951	3	1	2058	1	4	false	0.46209912536478737	0.7932975802121778	0.0	positive regulation of protein phosphorylation
GO:0031325	16515	2641	3	1	9799	2	4	false	0.46641511527881546	0.7932975802121778	0.0	positive regulation of cellular metabolic process
GO:0007346	16515	635	3	1	1360	1	2	false	0.4669117647059298	0.7932975802121778	0.0	regulation of mitotic cell cycle
GO:0009893	16515	2828	3	1	10458	2	3	false	0.4677245848649835	0.7932975802121778	0.0	positive regulation of metabolic process
GO:0048667	16515	545	3	1	1154	1	2	false	0.4722703639515174	0.7933492268797371	0.0	cell morphogenesis involved in neuron differentiation
GO:0071840	16515	6683	3	2	13878	3	1	false	0.47234086918273366	0.7933492268797371	0.0	cellular component organization or biogenesis
GO:0007399	16515	1971	3	1	4127	1	1	false	0.4775866246659873	0.7982848895383169	0.0	nervous system development
GO:0051261	16515	102	3	1	210	1	1	false	0.4857142857142744	0.8060037101543204	1.2034860126026306E-62	protein depolymerization
GO:0043228	16515	4536	3	1	9283	1	1	false	0.48863513950224124	0.8060037101543204	0.0	non-membrane-bounded organelle
GO:0006950	16515	3575	3	1	7281	1	1	false	0.4910039829684965	0.8060037101543204	0.0	response to stress
GO:0097447	16515	581	3	1	1166	1	3	false	0.49828473413403224	0.8060037101543204	0.0	dendritic tree
GO:0099513	16515	1041	3	1	2082	1	2	false	0.4999999999999138	0.8060037101543204	0.0	polymeric cytoskeletal fiber
GO:1901990	16515	396	3	1	792	1	3	false	0.4999999999999138	0.8060037101543204	1.354574985302177E-237	regulation of mitotic cell cycle phase transition
GO:0044774	16515	103	3	1	206	1	2	false	0.5000000000000275	0.8060037101543204	1.7512231765291318E-61	mitotic DNA integrity checkpoint
GO:0043232	16515	4526	3	1	9010	1	2	false	0.5023307436177219	0.8060037101543204	0.0	intracellular non-membrane-bounded organelle
GO:0051173	16515	2492	3	1	8444	2	3	false	0.5031699462235064	0.8060037101543204	0.0	positive regulation of nitrogen compound metabolic process
GO:0008154	16515	196	3	1	385	1	1	false	0.5090909090908372	0.8067172946721174	3.3272907637853035E-115	actin polymerization or depolymerization
GO:0016043	16515	6509	3	2	12854	3	2	false	0.5095692309747943	0.8067172946721174	0.0	cellular component organization
GO:0016607	16515	385	3	1	754	1	1	false	0.5106100795757044	0.8067172946721174	4.304345065343082E-226	nuclear speck
GO:1901987	16515	426	3	1	830	1	2	false	0.5132530120479899	0.8072070098572931	6.750273269018629E-249	regulation of cell cycle phase transition
GO:0048666	16515	1027	3	1	1990	1	2	false	0.5160804020101041	0.8079810818800724	0.0	neuron development
GO:1902531	16515	1775	3	1	3387	1	2	false	0.5240625922641011	0.815736243457781	0.0	regulation of intracellular signal transduction
GO:0050790	16515	2225	3	1	7147	2	2	false	0.5257490817661421	0.815736243457781	0.0	regulation of catalytic activity
GO:0044772	16515	540	3	1	1022	1	2	false	0.5283757338553855	0.8161518031873366	4.620391845093913E-306	mitotic cell cycle phase transition
GO:0009966	16515	2880	3	1	5336	1	4	false	0.539730134934311	0.8256992748260578	0.0	regulation of signal transduction
GO:0003824	16515	6357	3	2	11969	3	1	false	0.5466266953838821	0.8256992748260578	0.0	catalytic activity
GO:0006996	16515	4814	3	2	6509	2	1	false	0.5469657491843531	0.8256992748260578	0.0	organelle organization
GO:0019220	16515	1639	3	1	2991	1	2	false	0.547977265128627	0.8256992748260578	0.0	regulation of phosphate metabolic process
GO:0043005	16515	1047	3	1	1906	1	1	false	0.54931794333664	0.8256992748260578	0.0	neuron projection
GO:0003674	16515	11969	3	3	14589	3	1	false	0.5521759367843886	0.8256992748260578	0.0	molecular_function
GO:0010604	16515	2560	3	1	7739	2	3	false	0.5521893838695444	0.8256992748260578	0.0	positive regulation of macromolecule metabolic process
GO:0030425	16515	581	3	1	1047	1	2	false	0.5549188156636807	0.8256992748260578	1.4979502321803E-311	dendrite
GO:0016866	16515	129	3	1	232	1	1	false	0.556034482758588	0.8256992748260578	1.1847578980744412E-68	intramolecular transferase activity
GO:0030426	16515	177	3	1	314	1	2	false	0.563694267515843	0.8287456262856384	8.499664012310926E-93	growth cone
GO:0006793	16515	3009	3	1	8863	2	1	false	0.563766767598372	0.8287456262856384	0.0	phosphorus metabolic process
GO:0016772	16515	1632	3	1	2841	1	1	false	0.5744456177411846	0.8287456262856384	0.0	transferase activity, transferring phosphorus-containing groups
GO:0030424	16515	602	3	1	1047	1	1	false	0.5749761222538338	0.8287456262856384	3.60013370824989E-309	axon
GO:0046330	16515	132	3	1	229	1	3	false	0.5764192139737492	0.8287456262856384	3.1887902391847E-67	positive regulation of JNK cascade
GO:0001932	16515	1331	3	1	2298	1	3	false	0.5791993037423211	0.8287456262856384	0.0	regulation of protein phosphorylation
GO:0065009	16515	3314	3	1	13061	3	2	false	0.5844247371006234	0.8287456262856384	0.0	regulation of molecular function
GO:0048858	16515	618	3	1	1730	2	3	false	0.586973659136221	0.8287456262856384	0.0	cell projection morphogenesis
GO:0031974	16515	3948	3	1	10934	2	1	false	0.5917966410028784	0.8287456262856384	0.0	membrane-enclosed lumen
GO:0030041	16515	173	3	1	292	1	2	false	0.5924657534247056	0.8287456262856384	4.016576536202526E-85	actin filament polymerization
GO:1901880	16515	64	3	1	108	1	3	false	0.5925925925926012	0.8287456262856384	2.546348153053069E-31	negative regulation of protein depolymerization
GO:0043624	16515	210	3	1	353	1	1	false	0.5949008498583109	0.8287456262856384	7.567238056325153E-103	cellular protein complex disassembly
GO:0016301	16515	1426	3	1	2396	1	2	false	0.5951585976633993	0.8287456262856384	0.0	kinase activity
GO:1901879	16515	78	3	1	131	1	2	false	0.5954198473282407	0.8287456262856384	5.714397593453473E-38	regulation of protein depolymerization
GO:0030832	16515	171	3	1	470	2	2	false	0.5957809735519352	0.8287456262856384	3.977931435994283E-133	regulation of actin filament length
GO:0019899	16515	2163	3	1	5904	2	1	false	0.5985419429819703	0.8287456262856384	0.0	enzyme binding
GO:0023051	16515	3308	3	1	9004	2	2	false	0.5998332753785816	0.8287456262856384	0.0	regulation of signaling
GO:0015631	16515	354	3	1	957	2	1	false	0.6032252987237192	0.8287456262856384	5.238274028515363E-273	tubulin binding
GO:0032990	16515	638	3	1	1057	1	1	false	0.6035950804161297	0.8287456262856384	2.1711294386699665E-307	cell part morphogenesis
GO:0048869	16515	3513	3	1	13027	3	2	false	0.6104894129143742	0.8348985646971284	0.0	cellular developmental process
GO:0048583	16515	3777	3	1	9953	2	2	false	0.6149830247115128	0.8377327816936355	0.0	regulation of response to stimulus
GO:0008064	16515	170	3	1	275	1	3	false	0.618181818181884	0.8382272209259416	7.769103243322687E-79	regulation of actin polymerization or depolymerization
GO:0031981	16515	2789	3	1	4497	1	2	false	0.6201912386041649	0.8382272209259416	0.0	nuclear lumen
GO:0042325	16515	1477	3	1	2359	1	2	false	0.6261127596442257	0.8420332872032767	0.0	regulation of phosphorylation
GO:0010646	16515	3269	3	1	8383	2	2	false	0.6278745320764318	0.8420332872032767	0.0	regulation of cell communication
GO:0044773	16515	95	3	1	150	1	2	false	0.6333333333333644	0.8460746460746875	2.2955497918764704E-42	mitotic DNA damage checkpoint
GO:0000278	16515	993	3	1	1553	1	2	false	0.6394075981974756	0.850903957601256	0.0	mitotic cell cycle
GO:0030833	16515	156	3	1	240	1	3	false	0.6500000000000186	0.8604626267119171	6.08692093917525E-67	regulation of actin filament polymerization
GO:0048812	16515	604	3	1	927	1	2	false	0.6515641855448621	0.8604626267119171	1.979770327319711E-259	neuron projection morphogenesis
GO:0044267	16515	4687	3	1	7022	1	2	false	0.6674736542281041	0.8763085676923322	0.0	cellular protein metabolic process
GO:0120035	16515	617	3	1	1447	2	2	false	0.6711515502570056	0.8763085676923322	0.0	regulation of plasma membrane bounded cell projection organization
GO:0003779	16515	408	3	1	957	2	1	false	0.671161186238347	0.8763085676923322	1.0609776100054898E-282	actin binding
GO:1903047	16515	993	3	1	1438	1	2	false	0.6905424200281071	0.8855087160174067	0.0	mitotic cell cycle process
GO:0048523	16515	4164	3	1	12864	3	3	false	0.6906991022846116	0.8855087160174067	0.0	negative regulation of cellular process
GO:0007275	16515	4343	3	1	6284	1	2	false	0.6911203055396322	0.8855087160174067	0.0	multicellular organism development
GO:0016740	16515	2841	3	1	6357	2	1	false	0.6941291458980873	0.8855087160174067	0.0	transferase activity
GO:0004674	16515	817	3	1	1176	1	1	false	0.6947278911564683	0.8855087160174067	2.3066182299E-313	protein serine/threonine kinase activity
GO:0034622	16515	991	3	1	1426	1	1	false	0.6949509116407051	0.8855087160174067	0.0	cellular protein-containing complex assembly
GO:0050794	16515	8239	3	2	12995	3	2	false	0.6962203657135632	0.8855087160174067	0.0	regulation of cellular process
GO:0032147	16515	371	3	1	531	1	1	false	0.6986817325802082	0.8855087160174067	1.973659394228755E-140	activation of protein kinase activity
GO:0000226	16515	727	3	1	1603	2	2	false	0.7015193889741421	0.885860250310413	0.0	microtubule cytoskeleton organization
GO:0050789	16515	8917	3	2	13878	3	2	false	0.708015106412641	0.8861883712920016	0.0	regulation of biological process
GO:0046328	16515	175	3	1	247	1	2	false	0.708502024291427	0.8861883712920016	3.2880656049258255E-64	regulation of JNK cascade
GO:0048519	16515	4686	3	1	13878	3	2	false	0.7094629446470648	0.8861883712920016	0.0	negative regulation of biological process
GO:0043170	16515	7606	3	2	8995	2	1	false	0.7149925038066675	0.8877660623357695	0.0	macromolecule metabolic process
GO:0007015	16515	385	3	1	825	2	2	false	0.715857605178265	0.8877660623357695	1.0057800375768117E-246	actin filament organization
GO:0042592	16515	1707	3	1	3583	2	1	false	0.7259298632900306	0.8901422415221588	0.0	homeostatic process
GO:0010467	16515	3646	3	1	7606	2	1	false	0.7289651427426351	0.8901422415221588	0.0	gene expression
GO:0140096	16515	3053	3	1	6357	2	1	false	0.7299075076966711	0.8901422415221588	0.0	catalytic activity, acting on a protein
GO:0031570	16515	154	3	1	210	1	1	false	0.7333333333333187	0.8901422415221588	2.0759276861083025E-52	DNA integrity checkpoint
GO:0048522	16515	4621	3	1	12886	3	3	false	0.7361739634427935	0.8901422415221588	0.0	positive regulation of cellular process
GO:0007165	16515	4610	3	1	12851	3	5	false	0.736323000312838	0.8901422415221588	0.0	signal transduction
GO:0016310	16515	2217	3	1	2991	1	1	false	0.7412236710138105	0.8901422415221588	0.0	phosphorylation
GO:0065003	16515	1426	3	1	2900	2	2	false	0.7417418610454604	0.8901422415221588	0.0	protein-containing complex assembly
GO:0023052	16515	5095	3	1	13878	3	1	false	0.746549279549942	0.8901422415221588	0.0	signaling
GO:0110053	16515	250	3	1	502	2	3	false	0.7485029940119499	0.8901422415221588	2.154254828503576E-150	regulation of actin filament organization
GO:0008152	16515	9406	3	2	13878	3	1	false	0.7554272586716739	0.8901422415221588	0.0	metabolic process
GO:0044237	16515	8863	3	2	13059	3	2	false	0.7566404482605247	0.8901422415221588	0.0	cellular metabolic process
GO:0051171	16515	4412	3	1	8635	2	2	false	0.7608530071714643	0.8901422415221588	0.0	regulation of nitrogen compound metabolic process
GO:0032502	16515	5265	3	1	13878	3	1	false	0.7609849240888042	0.8901422415221588	0.0	developmental process
GO:0048518	16515	5275	3	1	13878	3	2	false	0.76181656941211	0.8901422415221588	0.0	positive regulation of biological process
GO:0071944	16515	5612	3	1	10934	2	1	false	0.7631083725987806	0.8901422415221588	0.0	cell periphery
GO:0007254	16515	204	3	1	267	1	1	false	0.7640449438201796	0.8901422415221588	7.681357302718502E-63	JNK cascade
GO:0080090	16515	4581	3	1	8908	2	2	false	0.7640816350638184	0.8901422415221588	0.0	regulation of primary metabolic process
GO:0005737	16515	6076	3	1	11683	2	2	false	0.7696903841589504	0.8934156000889958	0.0	cytoplasm
GO:0065007	16515	9584	3	2	13878	3	1	false	0.7720556775335542	0.8934156000889958	0.0	biological regulation
GO:0016773	16515	1274	3	1	1632	1	1	false	0.78063725490163	0.8989788570350119	0.0	phosphotransferase activity, alcohol group as acceptor
GO:0007154	16515	5113	3	1	12841	3	1	false	0.7820596415246779	0.8989788570350119	0.0	cell communication
GO:0006807	16515	8339	3	2	9406	2	1	false	0.7859810771650153	0.9004948764870705	0.0	nitrogen compound metabolic process
GO:0005622	16515	10525	3	2	11845	2	1	false	0.7895315334192725	0.9015772625843838	0.0	intracellular
GO:0009987	16515	12841	3	3	13878	3	1	false	0.7921516040267216	0.9015936019514661	0.0	cellular process
GO:0120025	16515	1906	3	1	2390	1	2	false	0.797489539750139	0.9046930516509775	0.0	plasma membrane bounded cell projection
GO:0006464	16515	3764	3	1	4687	1	2	false	0.8030723277178098	0.9062343000281325	0.0	cellular protein modification process
GO:0031323	16515	4758	3	1	11275	3	3	false	0.8069325197174639	0.9062343000281325	0.0	regulation of cellular metabolic process
GO:0043227	16515	7507	3	1	9283	1	1	false	0.808682537973074	0.9062343000281325	0.0	membrane-bounded organelle
GO:0043231	16515	7335	3	1	9029	1	2	false	0.812382323626683	0.9062343000281325	0.0	intracellular membrane-bounded organelle
GO:0099081	16515	1229	3	1	1510	1	1	false	0.8139072847687637	0.9062343000281325	2.9472324095E-314	supramolecular polymer
GO:0019222	16515	5105	3	1	11880	3	2	false	0.8145632003143042	0.9062343000281325	0.0	regulation of metabolic process
GO:0032501	16515	6028	3	1	13878	3	1	false	0.8190509873980014	0.9067210510501786	0.0	multicellular organismal process
GO:0016020	16515	6329	3	1	10934	2	1	false	0.8226437359952804	0.9067210510501786	0.0	membrane
GO:0060255	16515	4602	3	1	7947	2	2	false	0.8228624567333991	0.9067210510501786	0.0	regulation of macromolecule metabolic process
GO:0019538	16515	5250	3	1	8935	2	3	false	0.8299343478638259	0.9116104265424881	0.0	protein metabolic process
GO:0031175	16515	915	3	1	1533	2	2	false	0.8376423640742976	0.9163289027511351	0.0	neuron projection development
GO:0051716	16515	5952	3	1	13037	3	2	false	0.8395267692835545	0.9163289027511351	0.0	cellular response to stimulus
GO:0006473	16515	184	3	1	217	1	1	false	0.8479262672810225	0.9225864417585967	8.898764927794515E-40	protein acetylation
GO:0110165	16515	10934	3	2	11845	2	1	false	0.8520889902826382	0.9242093750401029	0.0	cellular anatomical entity
GO:0044238	16515	8708	3	2	9406	2	1	false	0.8570836107254336	0.9244425281565577	0.0	primary metabolic process
GO:0048731	16515	4127	3	1	4812	1	2	false	0.8576475477984249	0.9244425281565577	0.0	system development
GO:0008150	16515	13878	3	3	14589	3	1	false	0.8607945342954457	0.9248986533926561	0.0	biological_process
GO:0005886	16515	5537	3	1	6400	1	2	false	0.8651562500031486	0.9248986533926561	0.0	plasma membrane
GO:0005488	16515	9221	3	2	11969	3	1	false	0.8660900684948571	0.9248986533926561	0.0	binding
GO:0140014	16515	993	3	1	1122	1	2	false	0.8850267379677389	0.9422130810364235	3.7397162116333345E-173	mitotic nuclear division
GO:0019901	16515	700	3	1	786	1	1	false	0.8905852417304252	0.9444764590803555	2.985224654691716E-117	protein kinase binding
GO:0050896	16515	7281	3	1	13878	3	1	false	0.8926121448533996	0.9444764590803555	0.0	response to stimulus
GO:1901564	16515	6170	3	1	9003	2	2	false	0.9010049305309522	0.949389339377405	0.0	organonitrogen compound metabolic process
GO:0036211	16515	3764	3	1	5415	2	2	false	0.9070789079692957	0.949389339377405	0.0	protein modification process
GO:0005575	16515	11845	3	2	14589	3	1	false	0.9071973142816022	0.949389339377405	0.0	cellular_component
GO:0000902	16515	960	3	1	1057	1	1	false	0.9082308420055522	0.949389339377405	4.187268842637695E-140	cell morphogenesis
GO:0048856	16515	4812	3	1	5265	1	1	false	0.9139601139625344	0.9502155689553037	0.0	anatomical structure development
GO:0071704	16515	8995	3	2	9406	2	1	false	0.9145138279251911	0.9502155689553037	0.0	organic substance metabolic process
GO:0044260	16515	6589	3	1	9167	2	2	false	0.9209339127697014	0.9540213587374752	0.0	cellular macromolecule metabolic process
GO:0006915	16515	1695	3	1	1819	1	1	false	0.9318306761956433	0.9624281013841569	6.637702222380925E-196	apoptotic process
GO:0012501	16515	1819	3	1	1921	1	1	false	0.9469026548681181	0.9726382972624914	1.7730777300949983E-172	programmed cell death
GO:0030154	16515	3328	3	1	3513	1	1	false	0.9473384571602879	0.9726382972624914	6.4067112836E-314	cell differentiation
GO:0048699	16515	1380	3	1	1450	1	1	false	0.9517241379311188	0.9742501530300802	3.2946673344839256E-121	generation of neurons
GO:0000280	16515	1122	3	1	1165	1	1	false	0.9630901287558652	0.9829769455738329	1.861771880780646E-79	nuclear division
GO:0120036	16515	1437	3	2	1456	2	1	false	0.9740625354040751	0.9886410409601601	1.0870553178834464E-43	plasma membrane bounded cell projection organization
GO:0043229	16515	9004	3	1	10673	2	2	false	0.9755589388768211	0.9886410409601601	0.0	intracellular organelle
GO:0043226	16515	9283	3	1	10934	2	1	false	0.9772116647640889	0.9886410409601601	0.0	organelle
GO:0016070	16515	3298	3	1	3833	2	1	false	0.9805495022610019	0.9891257369746549	0.0	RNA metabolic process
GO:0006796	16515	2991	3	1	3009	1	1	false	0.9940179461596822	0.9967637540452995	1.6476590431454356E-47	phosphate-containing compound metabolic process
GO:0099512	16515	1223	3	1	1229	1	1	false	0.995117982099124	0.9967637540452995	2.1150941658829377E-16	supramolecular fiber
GO:0120039	16515	616	3	1	618	1	1	false	0.9967637540452995	0.9967637540452995	5.24513120695616E-6	plasma membrane bounded cell projection morphogenesis
GO:0000000	16515	14589	3	3	0	0	0	true	1.0	1.0	1.0	Gene Ontology
GO:0004705	16515	87	3	1	87	1	2	true	1.0	1.0	1.0	JUN kinase activity
