## Supplementary File S3 for "PIGNON: A protein-protein interaction-guided functional enrichment analysis for quantitative proteomics": table-mcl2_cluster1068-Parent-Child-Union-Benjamini-Hochberg.txt

ID	Pop.total	Pop.term	Study.total	Study.term	Pop.family	Study.family	nparents	is.trivial	p	p.adjusted	p.min	name
GO:0007163	16515	209	3	1	12841	2	1	false	0.0322883210198739	0.6329341161130135	0.0	establishment or maintenance of cell polarity
GO:0030308	16515	162	3	1	4293	1	4	false	0.03773584905661743	0.6329341161130135	8.292145033053216E-299	negative regulation of cell growth
GO:1903035	16515	75	3	1	1851	1	3	false	0.04051863857374417	0.6329341161130135	9.980111061086354E-136	negative regulation of response to wounding
GO:0045926	16515	212	3	1	4932	1	3	false	0.04298459042969734	0.6329341161130135	0.0	negative regulation of growth
GO:0016049	16515	433	3	1	12855	2	2	false	0.06623474467103958	0.6329341161130135	0.0	cell growth
GO:0040008	16515	601	3	1	8954	1	2	false	0.0671208398476564	0.6329341161130135	0.0	regulation of growth
GO:0016825	16515	231	3	1	3358	1	1	false	0.06879094699227475	0.6329341161130135	0.0	hydrolase activity, acting on acid phosphorus-nitrogen bonds
GO:0031348	16515	175	3	1	2432	1	3	false	0.07195723684204135	0.6329341161130135	1.9660047871424766E-272	negative regulation of defense response
GO:0032355	16515	130	3	1	1799	1	4	false	0.07226236798219099	0.6329341161130135	5.385834652084091E-202	response to estradiol
GO:1903034	16515	142	3	1	1658	1	2	false	0.08564535585039845	0.6329341161130135	8.909184640990416E-210	regulation of response to wounding
GO:0061045	16515	66	3	1	723	1	4	false	0.09128630705392589	0.6329341161130135	2.3013751358828673E-95	negative regulation of wound healing
GO:0032102	16515	305	3	1	3240	1	3	false	0.09413580246904411	0.6329341161130135	0.0	negative regulation of response to external stimulus
GO:0061134	16515	189	3	1	1819	1	4	false	0.1039032435403886	0.6329341161130135	9.887549126770061E-263	peptidase regulator activity
GO:0051346	16515	376	3	1	3584	1	3	false	0.10491071428589749	0.6329341161130135	0.0	negative regulation of hydrolase activity
GO:0030029	16515	719	3	1	12841	2	1	false	0.10885400177192539	0.6329341161130135	0.0	actin filament-based process
GO:0034446	16515	97	3	1	866	1	2	false	0.11200923787528988	0.6329341161130135	2.956497013724021E-131	substrate adhesion-dependent cell spreading
GO:0043086	16515	749	3	1	6503	1	3	false	0.11517761033374983	0.6329341161130135	0.0	negative regulation of catalytic activity
GO:0040007	16515	873	3	1	13878	2	1	false	0.12185780444370212	0.6329341161130135	0.0	growth
GO:0030414	16515	153	3	1	1237	1	4	false	0.12368633791428445	0.6329341161130135	2.699097016190179E-200	peptidase inhibitor activity
GO:0002020	16515	285	3	1	2163	1	1	false	0.13176144244116253	0.6329341161130135	0.0	protease binding
GO:0050680	16515	112	3	1	825	1	3	false	0.13575757575754355	0.6329341161130135	1.2108560937907943E-141	negative regulation of epithelial cell proliferation
GO:0008285	16515	631	3	1	4571	1	3	false	0.1380441916424808	0.6329341161130135	0.0	negative regulation of cell population proliferation
GO:0045861	16515	306	3	1	2162	1	3	false	0.14153561517120433	0.6329341161130135	0.0	negative regulation of proteolysis
GO:0031532	16515	93	3	1	629	1	1	false	0.14785373608901917	0.6329341161130135	7.924522828311971E-114	actin cytoskeleton reorganization
GO:0050728	16515	118	3	1	789	1	4	false	0.14955640050691305	0.6329341161130135	6.596306551690893E-144	negative regulation of inflammatory response
GO:0001558	16515	377	3	1	2432	1	3	false	0.1550164473682822	0.6329341161130135	0.0	regulation of cell growth
GO:0042127	16515	1354	3	1	8277	1	2	false	0.16358584027908812	0.6329341161130135	0.0	regulation of cell population proliferation
GO:0044092	16515	1033	3	1	11969	2	2	false	0.16517039562560076	0.6329341161130135	0.0	negative regulation of molecular function
GO:0051248	16515	992	3	1	6003	1	4	false	0.16525070797906805	0.6329341161130135	0.0	negative regulation of protein metabolic process
GO:0030054	16515	1821	3	1	10934	1	1	false	0.16654472288346064	0.6329341161130135	0.0	cell junction
GO:0010466	16515	216	3	1	1296	1	4	false	0.16666666666666674	0.6329341161130135	8.520861559114194E-253	negative regulation of peptidase activity
GO:0009611	16515	602	3	1	3575	1	1	false	0.168391608391323	0.6329341161130135	0.0	response to wounding
GO:0032269	16515	939	3	1	5476	1	4	false	0.17147552958331283	0.6329341161130135	0.0	negative regulation of cellular protein metabolic process
GO:0048585	16515	1457	3	1	8481	1	3	false	0.17179577879898397	0.6329341161130135	0.0	negative regulation of response to stimulus
GO:0022610	16515	1260	3	1	13878	2	1	false	0.173345270710722	0.6329341161130135	0.0	biological adhesion
GO:0030031	16515	584	3	1	3268	1	2	false	0.17870257037937518	0.6329341161130135	0.0	cell projection assembly
GO:0032101	16515	863	3	1	4678	1	2	false	0.18448054724217872	0.6329341161130135	0.0	regulation of response to external stimulus
GO:0052547	16515	399	3	1	2049	1	3	false	0.19472913616408566	0.6329341161130135	0.0	regulation of peptidase activity
GO:0030162	16515	660	3	1	3385	1	2	false	0.19497784342713625	0.6329341161130135	0.0	regulation of proteolysis
GO:0009719	16515	1513	3	1	7281	1	1	false	0.20780112621806898	0.6329341161130135	0.0	response to endogenous stimulus
GO:0050678	16515	294	3	1	1390	1	2	false	0.21151079136678338	0.6329341161130135	1.3112988928977E-310	regulation of epithelial cell proliferation
GO:0008233	16515	1074	3	1	5075	1	3	false	0.21162561576334948	0.6329341161130135	0.0	peptidase activity
GO:0050673	16515	346	3	1	1612	1	1	false	0.21464019851129068	0.6329341161130135	0.0	epithelial cell proliferation
GO:0008236	16515	228	3	1	1045	1	2	false	0.21818181818185312	0.6329341161130135	2.7721736095558395E-237	serine-type peptidase activity
GO:0008283	16515	1612	3	1	13878	2	1	false	0.21882552995766183	0.6329341161130135	0.0	cell population proliferation
GO:0031324	16515	2129	3	1	9593	1	4	false	0.22193265922973435	0.6329341161130135	0.0	negative regulation of cellular metabolic process
GO:0004866	16515	151	3	1	676	1	4	false	0.2233727810651383	0.6329341161130135	3.1559248948905946E-155	endopeptidase inhibitor activity
GO:0061135	16515	159	3	1	686	1	3	false	0.2317784256560243	0.6329341161130135	1.3828303085180524E-160	endopeptidase regulator activity
GO:0071840	16515	6683	3	2	13878	2	1	false	0.23187581903376142	0.6329341161130135	0.0	cellular component organization or biogenesis
GO:0061041	16515	122	3	1	524	1	2	false	0.23282442748095974	0.6329341161130135	7.766281795039059E-123	regulation of wound healing
GO:0042493	16515	892	3	1	3829	1	1	false	0.23295899712695825	0.6329341161130135	0.0	response to drug
GO:0051172	16515	1965	3	1	8407	1	3	false	0.23373379326720148	0.6329341161130135	0.0	negative regulation of nitrogen compound metabolic process
GO:0080134	16515	1277	3	1	5300	1	2	false	0.24094339622574185	0.6329341161130135	0.0	regulation of response to stress
GO:0009892	16515	2467	3	1	10162	1	3	false	0.24276717181444213	0.6329341161130135	0.0	negative regulation of metabolic process
GO:0098772	16515	1567	3	1	11969	2	2	false	0.2447121502164178	0.6329341161130135	0.0	molecular function regulator
GO:0031589	16515	308	3	1	1255	1	1	false	0.245418326693309	0.6329341161130135	7.269762113801913E-303	cell-substrate adhesion
GO:0004857	16515	323	3	1	1298	1	2	false	0.24884437596302209	0.6329341161130135	2.056087727E-315	enzyme inhibitor activity
GO:0032989	16515	1057	3	1	7814	2	3	false	0.2522570472547453	0.6329341161130135	0.0	cellular component morphogenesis
GO:0016043	16515	6509	3	2	12854	2	2	false	0.256400585566798	0.6329341161130135	0.0	cellular component organization
GO:0050727	16515	291	3	1	1122	1	3	false	0.25935828877003336	0.6329341161130135	4.521695065141963E-278	regulation of inflammatory response
GO:0004867	16515	74	3	1	282	1	2	false	0.2624113475177527	0.6329341161130135	6.000950156116727E-70	serine-type endopeptidase inhibitor activity
GO:0033993	16515	838	3	1	2958	1	1	false	0.28329952670773073	0.6329341161130135	0.0	response to lipid
GO:0014070	16515	845	3	1	2958	1	1	false	0.2856659905346113	0.6329341161130135	0.0	response to organic cyclic compound
GO:0051336	16515	1199	3	1	4153	1	2	false	0.28870695882452857	0.6329341161130135	0.0	regulation of hydrolase activity
GO:0031347	16515	579	3	1	1998	1	2	false	0.28978978978967446	0.6329341161130135	0.0	regulation of defense response
GO:0010605	16515	2252	3	1	7683	1	3	false	0.2931146687498786	0.6329341161130135	0.0	negative regulation of macromolecule metabolic process
GO:0008092	16515	957	3	1	5904	2	1	false	0.297935698948446	0.6329341161130135	0.0	cytoskeletal protein binding
GO:0004252	16515	207	3	1	694	1	2	false	0.298270893371806	0.6329341161130135	6.4468858447781804E-183	serine-type endopeptidase activity
GO:0007010	16515	1441	3	1	4814	1	1	false	0.2993352721239803	0.6329341161130135	0.0	cytoskeleton organization
GO:0009725	16515	915	3	1	2964	1	2	false	0.3087044534412168	0.6329341161130135	0.0	response to hormone
GO:0010951	16515	211	3	1	679	1	3	false	0.31075110456557814	0.6329341161130135	5.491554832426463E-182	negative regulation of endopeptidase activity
GO:0050790	16515	2225	3	1	7147	1	2	false	0.31131943472872503	0.6329341161130135	0.0	regulation of catalytic activity
GO:0006508	16515	1639	3	1	5250	1	1	false	0.3121904761908783	0.6329341161130135	0.0	proteolysis
GO:0009605	16515	2447	3	1	7281	1	1	false	0.3360802087618808	0.666770833333432	0.0	response to external stimulus
GO:0000904	16515	692	3	1	2048	1	2	false	0.33789062500004996	0.666770833333432	0.0	cell morphogenesis involved in differentiation
GO:0030234	16515	928	3	1	2684	1	2	false	0.3457526080482335	0.6733077104097178	0.0	enzyme regulator activity
GO:0015629	16515	696	3	1	1977	1	1	false	0.35204855842157834	0.6766647616414753	0.0	actin cytoskeleton
GO:0051246	16515	2575	3	1	6895	1	4	false	0.373459028281628	0.6918911093246346	0.0	regulation of protein metabolic process
GO:0032268	16515	2427	3	1	6488	1	3	false	0.37407521578362996	0.6918911093246346	0.0	regulation of cellular protein metabolic process
GO:0048468	16515	1897	3	1	5006	1	3	false	0.3789452656821435	0.6918911093246346	0.0	cell development
GO:0048583	16515	3777	3	1	9953	1	2	false	0.3794835727913067	0.6918911093246346	0.0	regulation of response to stimulus
GO:0006952	16515	1379	3	1	3575	1	1	false	0.3857342657333946	0.6918911093246346	0.0	defense response
GO:1901700	16515	1487	3	1	3829	1	1	false	0.3883520501432656	0.6918911093246346	0.0	response to oxygen-containing compound
GO:0051128	16515	2242	3	1	10141	2	2	false	0.39330487463680897	0.6918911093246346	0.0	regulation of cellular component organization
GO:0030030	16515	1456	3	1	6509	2	1	false	0.397369893868878	0.6918911093246346	0.0	cell projection organization
GO:0005515	16515	5904	3	2	9221	2	1	false	0.40993045912445397	0.698875198879716	0.0	protein binding
GO:0030036	16515	629	3	1	1519	1	2	false	0.41408821593183887	0.698875198879716	0.0	actin cytoskeleton organization
GO:0031323	16515	4758	3	1	11275	1	3	false	0.4219955654100258	0.698875198879716	0.0	regulation of cellular metabolic process
GO:0070161	16515	776	3	1	1821	1	1	false	0.42613948379970557	0.698875198879716	0.0	anchoring junction
GO:0003779	16515	408	3	1	957	1	1	false	0.4263322884011807	0.698875198879716	1.0609776100054898E-282	actin binding
GO:0019222	16515	5105	3	1	11880	1	2	false	0.42971380471658216	0.698875198879716	0.0	regulation of metabolic process
GO:0005856	16515	1977	3	1	4526	1	1	false	0.43680954485362317	0.7026936156340895	0.0	cytoskeleton
GO:0065009	16515	3314	3	1	13061	2	2	false	0.44309929623488353	0.7051472671264813	0.0	regulation of molecular function
GO:0009653	16515	2361	3	1	5265	1	2	false	0.448433048434521	0.7060435230671182	0.0	anatomical structure morphogenesis
GO:0006954	16515	627	3	1	1379	1	1	false	0.4546773023932808	0.7083393763600586	0.0	inflammatory response
GO:0048869	16515	3513	3	1	13027	2	2	false	0.4666342097695012	0.719394406727981	0.0	cellular developmental process
GO:0140096	16515	3053	3	1	6357	1	1	false	0.4802579833254222	0.7327647580635308	0.0	catalytic activity, acting on a protein
GO:0043228	16515	4536	3	1	9283	1	1	false	0.48863513950224124	0.7340261563569442	0.0	non-membrane-bounded organelle
GO:0006950	16515	3575	3	1	7281	1	1	false	0.4910039829684965	0.7340261563569442	0.0	response to stress
GO:0043232	16515	4526	3	1	9010	1	2	false	0.5023307436177219	0.7419946091643782	0.0	intracellular non-membrane-bounded organelle
GO:0051171	16515	4412	3	1	8635	1	2	false	0.5109438332384818	0.7419946091643782	0.0	regulation of nitrogen compound metabolic process
GO:0080090	16515	4581	3	1	8908	1	2	false	0.5142568477784497	0.7419946091643782	0.0	regulation of primary metabolic process
GO:0030055	16515	406	3	1	776	1	1	false	0.5231958762888748	0.7419946091643782	2.0238350356373618E-232	cell-substrate junction
GO:0042221	16515	3829	3	1	7281	1	1	false	0.5258893009187912	0.7419946091643782	0.0	response to chemical
GO:0016787	16515	3358	3	1	6357	1	1	false	0.5282365895857171	0.7419946091643782	0.0	hydrolase activity
GO:0052548	16515	372	3	1	700	1	2	false	0.5314285714285412	0.7419946091643782	2.511143867980143E-209	regulation of endopeptidase activity
GO:0048523	16515	4164	3	1	12864	2	3	false	0.5426272538044857	0.7505498463837746	0.0	negative regulation of cellular process
GO:0048519	16515	4686	3	1	13878	2	2	false	0.5613174994517115	0.769212869619012	0.0	negative regulation of biological process
GO:0060255	16515	4602	3	1	7947	1	2	false	0.5790864477184862	0.7862825161682198	0.0	regulation of macromolecule metabolic process
GO:0019538	16515	5250	3	1	8935	1	3	false	0.5875769445978096	0.7905580709134166	0.0	protein metabolic process
GO:0005488	16515	9221	3	2	11969	2	1	false	0.5935119881858022	0.7909304246547464	0.0	binding
GO:0019899	16515	2163	3	1	5904	2	1	false	0.5985419429819703	0.7909304246547464	0.0	enzyme binding
GO:0032502	16515	5265	3	1	13878	2	1	false	0.6148445949070811	0.8052831862499823	0.0	developmental process
GO:0007160	16515	194	3	1	308	1	1	false	0.6298701298700592	0.8177261335155155	1.494935164702491E-87	cell-matrix adhesion
GO:0022607	16515	2668	3	1	6683	2	2	false	0.6391015761751991	0.8224959415124302	0.0	cellular component assembly
GO:0004175	16515	674	3	1	1042	1	1	false	0.646833013435693	0.8252697067972635	5.225545316484879E-293	endopeptidase activity
GO:0044267	16515	4687	3	1	7022	1	2	false	0.6674736542281041	0.8431186497300366	0.0	cellular protein metabolic process
GO:0003674	16515	11969	3	2	14589	2	1	false	0.6730667995212539	0.8431186497300366	0.0	molecular_function
GO:0044085	16515	2890	3	1	6683	2	1	false	0.6779129683640159	0.8431186497300366	0.0	cellular component biogenesis
GO:1901564	16515	6170	3	1	9003	1	2	false	0.6853271131903249	0.8452367729347341	0.0	organonitrogen compound metabolic process
GO:0044260	16515	6589	3	1	9167	1	2	false	0.7187738627761757	0.879161418932843	0.0	cellular macromolecule metabolic process
GO:0010033	16515	2958	3	1	3829	1	1	false	0.7725254635656792	0.9311757660758034	0.0	response to organic substance
GO:0050896	16515	7281	3	1	13878	2	1	false	0.7740539987858934	0.9311757660758034	0.0	response to stimulus
GO:0003824	16515	6357	3	1	11969	2	1	false	0.7801742904959434	0.9311757660758034	0.0	catalytic activity
GO:0042060	16515	505	3	1	602	1	1	false	0.8388704318937582	0.971606368319909	8.253237307151272E-115	wound healing
GO:0043229	16515	9004	3	1	10673	1	2	false	0.8436240981907518	0.971606368319909	0.0	intracellular organelle
GO:0043170	16515	7606	3	1	8995	1	1	false	0.8455808782695051	0.971606368319909	0.0	macromolecule metabolic process
GO:0043226	16515	9283	3	1	10934	1	1	false	0.849003109566795	0.971606368319909	0.0	organelle
GO:0009987	16515	12841	3	2	13878	2	1	false	0.8561333170471993	0.971606368319909	0.0	cellular process
GO:0050794	16515	8239	3	1	12995	2	2	false	0.8660714333304281	0.971606368319909	0.0	regulation of cellular process
GO:0050789	16515	8917	3	1	13878	2	2	false	0.8722301361263364	0.971606368319909	0.0	regulation of biological process
GO:0006807	16515	8339	3	1	9406	1	1	false	0.8865617690907434	0.971606368319909	0.0	nitrogen compound metabolic process
GO:0005622	16515	10525	3	1	11845	1	1	false	0.8885605740914505	0.971606368319909	0.0	intracellular
GO:0008152	16515	9406	3	1	13878	2	1	false	0.8961792902955413	0.971606368319909	0.0	metabolic process
GO:0044237	16515	8863	3	1	13059	2	2	false	0.8967759585791586	0.971606368319909	0.0	cellular metabolic process
GO:0065007	16515	9584	3	1	13878	2	1	false	0.9042804921127321	0.971606368319909	0.0	biological regulation
GO:0008150	16515	13878	3	2	14589	2	1	false	0.904901259129079	0.971606368319909	0.0	biological_process
GO:0000902	16515	960	3	1	1057	1	1	false	0.9082308420055522	0.971606368319909	4.187268842637695E-140	cell morphogenesis
GO:0048856	16515	4812	3	1	5265	1	1	false	0.9139601139625344	0.971606368319909	0.0	anatomical structure development
GO:0110165	16515	10934	3	1	11845	1	1	false	0.9230899113551975	0.971606368319909	0.0	cellular anatomical entity
GO:0044238	16515	8708	3	1	9406	1	1	false	0.9257920476364541	0.971606368319909	0.0	primary metabolic process
GO:0006996	16515	4814	3	1	6509	2	1	false	0.9322169209555884	0.971606368319909	0.0	organelle organization
GO:0030154	16515	3328	3	1	3513	1	1	false	0.9473384571602879	0.9804621794386196	6.4067112836E-314	cell differentiation
GO:0071704	16515	8995	3	1	9406	1	1	false	0.9563044864969051	0.982868500010708	0.0	organic substance metabolic process
GO:0005575	16515	11845	3	1	14589	2	1	false	0.9646337806792729	0.9834953189971894	0.0	cellular_component
GO:0070011	16515	1042	3	1	1074	1	1	false	0.9702048417134437	0.9834953189971894	4.27162281241786E-62	peptidase activity, acting on L-amino acid peptides
GO:0005925	16515	399	3	1	406	1	1	false	0.982758620689645	0.9894440534834522	2.9196624968407593E-15	focal adhesion
GO:0007155	16515	1255	3	1	1260	1	1	false	0.9960317460319057	0.9960317460319057	3.808723211297523E-14	cell adhesion
GO:0000000	16515	14589	3	2	0	0	0	true	1.0	1.0	1.0	Gene Ontology
GO:0017171	16515	231	3	1	231	1	1	true	1.0	1.0	1.0	serine hydrolase activity
