## Supplementary File S3 for "PIGNON: A protein-protein interaction-guided functional enrichment analysis for quantitative proteomics": table-mcl2_cluster1069-Parent-Child-Union-Benjamini-Hochberg.txt

ID	Pop.total	Pop.term	Study.total	Study.term	Pop.family	Study.family	nparents	is.trivial	p	p.adjusted	p.min	name
GO:0010922	16515	26	3	1	1127	1	4	false	0.023070097604254613	0.8621878095008007	2.408756058668931E-53	positive regulation of phosphatase activity
GO:0035307	16515	37	3	1	1379	1	4	false	0.02683103698333555	0.8621878095008007	1.5363166715089232E-73	positive regulation of protein dephosphorylation
GO:0035306	16515	49	3	1	1431	1	3	false	0.03424178895877452	0.8621878095008007	3.3019398014922675E-92	positive regulation of dephosphorylation
GO:0032516	16515	15	3	1	290	1	4	false	0.051724137931029826	0.8621878095008007	2.1900922450155115E-25	positive regulation of phosphoprotein phosphatase activity
GO:0035304	16515	125	3	1	1846	1	3	false	0.06771397616462319	0.8621878095008007	7.26989018514517E-198	regulation of protein dephosphorylation
GO:0031325	16515	2641	3	2	9799	2	4	false	0.07261948008587364	0.8621878095008007	0.0	positive regulation of cellular metabolic process
GO:0009893	16515	2828	3	2	10458	2	3	false	0.0731054017478471	0.8621878095008007	0.0	positive regulation of metabolic process
GO:0006470	16515	298	3	1	3885	1	2	false	0.07670527670524353	0.8621878095008007	0.0	protein dephosphorylation
GO:0004721	16515	263	3	1	3180	1	3	false	0.08270440251574912	0.8621878095008007	0.0	phosphoprotein phosphatase activity
GO:0051173	16515	2492	3	2	8444	2	3	false	0.08707164543541193	0.8621878095008007	0.0	positive regulation of nitrogen compound metabolic process
GO:0035303	16515	183	3	1	1839	1	2	false	0.09951060358889463	0.8621878095008007	5.425185702300607E-258	regulation of dephosphorylation
GO:0010921	16515	151	3	1	1449	1	3	false	0.1042097998620271	0.8621878095008007	1.358011525117124E-209	regulation of phosphatase activity
GO:0010604	16515	2560	3	2	7739	2	3	false	0.1093948001333253	0.8621878095008007	0.0	positive regulation of macromolecule metabolic process
GO:0019902	16515	238	3	1	2163	1	1	false	0.11003236245963954	0.8621878095008007	0.0	phosphatase binding
GO:0043409	16515	158	3	1	1330	1	4	false	0.11879699248127117	0.8621878095008007	8.307824877662033E-210	negative regulation of MAPK cascade
GO:0010563	16515	514	3	1	4325	1	3	false	0.11884393063588732	0.8621878095008007	0.0	negative regulation of phosphorus metabolic process
GO:0048522	16515	4621	3	2	12886	2	3	false	0.12858058406666767	0.8621878095008007	0.0	positive regulation of cellular process
GO:0031974	16515	3948	3	2	10934	2	1	false	0.13035444734853274	0.8621878095008007	0.0	membrane-enclosed lumen
GO:0031400	16515	549	3	1	4015	1	3	false	0.13673723536734986	0.8621878095008007	0.0	negative regulation of protein modification process
GO:0048518	16515	5275	3	2	13878	2	2	false	0.14445750776695987	0.8621878095008007	0.0	positive regulation of biological process
GO:0016311	16515	451	3	1	2991	1	1	false	0.1507856904046252	0.8621878095008007	0.0	dephosphorylation
GO:0018105	16515	286	3	1	1867	1	2	false	0.15318693090517563	0.8621878095008007	0.0	peptidyl-serine phosphorylation
GO:0051248	16515	992	3	1	6003	1	4	false	0.16525070797906805	0.8621878095008007	0.0	negative regulation of protein metabolic process
GO:0032269	16515	939	3	1	5476	1	4	false	0.17147552958331283	0.8621878095008007	0.0	negative regulation of cellular protein metabolic process
GO:0048585	16515	1457	3	1	8481	1	3	false	0.17179577879898397	0.8621878095008007	0.0	negative regulation of response to stimulus
GO:0045936	16515	514	3	1	2991	1	3	false	0.17184887997336148	0.8621878095008007	0.0	negative regulation of phosphate metabolic process
GO:0023014	16515	859	3	1	4966	1	2	false	0.1729762384211246	0.8621878095008007	0.0	signal transduction by protein phosphorylation
GO:0031323	16515	4758	3	2	11275	2	3	false	0.1780586220192628	0.8621878095008007	0.0	regulation of cellular metabolic process
GO:0070373	16515	64	3	1	358	1	3	false	0.17877094972065555	0.8621878095008007	1.8176468169751528E-72	negative regulation of ERK1 and ERK2 cascade
GO:0023057	16515	1267	3	1	7020	1	3	false	0.18048433048402152	0.8621878095008007	0.0	negative regulation of signaling
GO:0043233	16515	3948	3	2	9283	2	2	false	0.18084826883901392	0.8621878095008007	0.0	organelle lumen
GO:0019222	16515	5105	3	2	11880	2	2	false	0.1846333242934966	0.8621878095008007	0.0	regulation of metabolic process
GO:0042326	16515	423	3	1	2287	1	3	false	0.18495846086562567	0.8621878095008007	0.0	negative regulation of phosphorylation
GO:1905114	16515	618	3	1	3315	1	2	false	0.1864253393662629	0.8621878095008007	0.0	cell surface receptor signaling pathway involved in cell-cell signaling
GO:1902532	16515	532	3	1	2835	1	3	false	0.1876543209874952	0.8621878095008007	0.0	negative regulation of intracellular signal transduction
GO:0010648	16515	1264	3	1	6700	1	3	false	0.18865671641824697	0.8621878095008007	0.0	negative regulation of cell communication
GO:0070013	16515	3948	3	2	9004	2	2	false	0.19223016287603462	0.8621878095008007	0.0	intracellular organelle lumen
GO:0001933	16515	387	3	1	2003	1	4	false	0.19321018472299856	0.8621878095008007	0.0	negative regulation of protein phosphorylation
GO:0051345	16515	761	3	1	3821	1	3	false	0.1991625228993447	0.8621878095008007	0.0	positive regulation of hydrolase activity
GO:0043085	16515	1381	3	1	6623	1	3	false	0.20851577834871823	0.8621878095008007	0.0	positive regulation of catalytic activity
GO:0005634	16515	3375	3	2	7335	2	1	false	0.21167902750705916	0.8621878095008007	0.0	nucleus
GO:0000785	16515	1237	3	1	10934	2	2	false	0.21347671437339977	0.8621878095008007	0.0	chromatin
GO:0043228	16515	4536	3	2	9283	2	1	false	0.23873737961927036	0.8621878095008007	0.0	non-membrane-bounded organelle
GO:0009968	16515	1148	3	1	4789	1	5	false	0.23971601587033317	0.8621878095008007	0.0	negative regulation of signal transduction
GO:0140110	16515	1582	3	1	11969	2	1	false	0.24688898024482392	0.8621878095008007	0.0	transcription regulator activity
GO:0043232	16515	4526	3	2	9010	2	2	false	0.2523084265592556	0.8621878095008007	0.0	intracellular non-membrane-bounded organelle
GO:0051171	16515	4412	3	2	8635	2	2	false	0.26103465930102876	0.8621878095008007	0.0	regulation of nitrogen compound metabolic process
GO:0018209	16515	304	3	1	1150	1	1	false	0.264347826086972	0.8621878095008007	1.3193909089393512E-287	peptidyl-serine modification
GO:0080090	16515	4581	3	2	8908	2	2	false	0.26443206049511014	0.8621878095008007	0.0	regulation of primary metabolic process
GO:0003712	16515	574	3	1	2130	1	2	false	0.2694835680752466	0.8621878095008007	0.0	transcription coregulator activity
GO:0043408	16515	663	3	1	2391	1	3	false	0.2772898368882205	0.8621878095008007	0.0	regulation of MAPK cascade
GO:0198738	16515	481	3	1	1687	1	1	false	0.2851215174868605	0.8621878095008007	0.0	cell-cell signaling by wnt
GO:0031401	16515	1143	3	1	3972	1	3	false	0.2877643504531045	0.8621878095008007	0.0	positive regulation of protein modification process
GO:0051336	16515	1199	3	1	4153	1	2	false	0.28870695882452857	0.8621878095008007	0.0	regulation of hydrolase activity
GO:0044093	16515	1894	3	1	11969	2	2	false	0.2914548105110375	0.8621878095008007	0.0	positive regulation of molecular function
GO:0016788	16515	1001	3	1	3358	1	1	false	0.29809410363316363	0.8621878095008007	0.0	hydrolase activity, acting on ester bonds
GO:1902680	16515	819	3	1	2724	1	5	false	0.30066079295172277	0.8621878095008007	0.0	positive regulation of RNA biosynthetic process
GO:0018193	16515	1150	3	1	3764	1	1	false	0.3055260361314704	0.8621878095008007	0.0	peptidyl-amino acid modification
GO:0003713	16515	323	3	1	1051	1	2	false	0.3073263558515911	0.8621878095008007	9.412113580110557E-281	transcription coactivator activity
GO:0050790	16515	2225	3	1	7147	1	2	false	0.31131943472872503	0.8621878095008007	0.0	regulation of catalytic activity
GO:0004672	16515	1176	3	1	3759	1	4	false	0.3128491620111756	0.8621878095008007	0.0	protein kinase activity
GO:0043666	16515	104	3	1	331	1	3	false	0.3141993957703654	0.8621878095008007	7.118271533110844E-89	regulation of phosphoprotein phosphatase activity
GO:0005730	16515	890	3	1	5098	2	2	false	0.31870723268559487	0.8621878095008007	0.0	nucleolus
GO:0070371	16515	273	3	1	840	1	1	false	0.3250000000000641	0.8621878095008007	3.100082128809055E-229	ERK1 and ERK2 cascade
GO:0007267	16515	1687	3	1	5153	1	2	false	0.3273821075087925	0.8621878095008007	0.0	cell-cell signaling
GO:0060255	16515	4602	3	2	7947	2	2	false	0.3353104387060816	0.8621878095008007	0.0	regulation of macromolecule metabolic process
GO:0000165	16515	840	3	1	2466	1	2	false	0.34063260340578416	0.8621878095008007	0.0	MAPK cascade
GO:1903508	16515	819	3	1	2359	1	3	false	0.34718100890243003	0.8621878095008007	0.0	positive regulation of nucleic acid-templated transcription
GO:0045937	16515	1074	3	1	2991	1	3	false	0.35907723169522693	0.8621878095008007	0.0	positive regulation of phosphate metabolic process
GO:0045935	16515	1094	3	1	5450	2	4	false	0.3612032171529813	0.8621878095008007	0.0	positive regulation of nucleobase-containing compound metabolic process
GO:0019899	16515	2163	3	1	5904	1	1	false	0.3663617886166677	0.8621878095008007	0.0	enzyme binding
GO:0051254	16515	913	3	1	4433	2	4	false	0.36952996927108145	0.8621878095008007	0.0	positive regulation of RNA metabolic process
GO:0070372	16515	255	3	1	672	1	2	false	0.37946428571426466	0.8621878095008007	5.905378215225624E-193	regulation of ERK1 and ERK2 cascade
GO:0031328	16515	1186	3	1	5530	2	4	false	0.3829676631862758	0.8621878095008007	0.0	positive regulation of cellular biosynthetic process
GO:0009891	16515	1233	3	1	5739	2	3	false	0.3835622678178662	0.8621878095008007	0.0	positive regulation of biosynthetic process
GO:0031981	16515	2789	3	2	4497	2	2	false	0.3845847805222306	0.8621878095008007	0.0	nuclear lumen
GO:0035556	16515	2462	3	1	11378	2	2	false	0.38595850583595853	0.8621878095008007	0.0	intracellular signal transduction
GO:0031399	16515	1687	3	1	4320	1	2	false	0.39050925925843455	0.8621878095008007	0.0	regulation of protein modification process
GO:0031324	16515	2129	3	1	9593	2	4	false	0.3946292155779225	0.8621878095008007	0.0	negative regulation of cellular metabolic process
GO:0050794	16515	8239	3	2	12995	2	2	false	0.401954730578933	0.8621878095008007	0.0	regulation of cellular process
GO:0050789	16515	8917	3	2	13878	2	2	false	0.41282534736715193	0.8621878095008007	0.0	regulation of biological process
GO:0051172	16515	1965	3	1	8407	2	3	false	0.4128574069046822	0.8621878095008007	0.0	negative regulation of nitrogen compound metabolic process
GO:0010557	16515	1109	3	1	4648	2	4	false	0.4203049401304097	0.8621878095008007	0.0	positive regulation of macromolecule biosynthetic process
GO:0009892	16515	2467	3	1	10162	2	3	false	0.42661653576613967	0.8621878095008007	0.0	negative regulation of metabolic process
GO:0010562	16515	1074	3	1	4324	2	3	false	0.43511225694443456	0.8621878095008007	0.0	positive regulation of phosphorus metabolic process
GO:0065009	16515	3314	3	1	13061	2	2	false	0.44309929623488353	0.8621878095008007	0.0	regulation of molecular function
GO:0016740	16515	2841	3	1	6357	1	1	false	0.4469089193007851	0.8621878095008007	0.0	transferase activity
GO:0006468	16515	1849	3	1	4070	1	2	false	0.45429975429954694	0.8621878095008007	0.0	protein phosphorylation
GO:0008152	16515	9406	3	2	13878	2	1	false	0.4593474426524375	0.8621878095008007	0.0	metabolic process
GO:0051247	16515	1579	3	1	5964	2	4	false	0.45944772553795316	0.8621878095008007	0.0	positive regulation of protein metabolic process
GO:0044237	16515	8863	3	2	13059	2	2	false	0.4606020948724073	0.8621878095008007	0.0	cellular metabolic process
GO:0032270	16515	1481	3	1	5504	2	4	false	0.46578735858869524	0.8621878095008007	0.0	positive regulation of cellular protein metabolic process
GO:0065007	16515	9584	3	2	13878	2	1	false	0.4768983520948942	0.8621878095008007	0.0	biological regulation
GO:0140096	16515	3053	3	1	6357	1	1	false	0.4802579833254222	0.8621878095008007	0.0	catalytic activity, acting on a protein
GO:0051174	16515	1639	3	1	5798	2	2	false	0.4854922819014073	0.8621878095008007	0.0	regulation of phosphorus metabolic process
GO:0010605	16515	2252	3	1	7683	2	3	false	0.5003401004041759	0.8621878095008007	0.0	negative regulation of macromolecule metabolic process
GO:0032774	16515	2371	3	1	4657	1	3	false	0.5091260468124964	0.8621878095008007	0.0	RNA biosynthetic process
GO:1902531	16515	1775	3	1	3387	1	2	false	0.5240625922641011	0.8621878095008007	0.0	regulation of intracellular signal transduction
GO:0016787	16515	3358	3	1	6357	1	1	false	0.5282365895857171	0.8621878095008007	0.0	hydrolase activity
GO:0018130	16515	3081	3	1	5741	1	2	false	0.5366660860487552	0.8621878095008007	0.0	heterocycle biosynthetic process
GO:0019438	16515	3096	3	1	5759	1	2	false	0.5375933321753205	0.8621878095008007	0.0	aromatic compound biosynthetic process
GO:0009966	16515	2880	3	1	5336	1	4	false	0.539730134934311	0.8621878095008007	0.0	regulation of signal transduction
GO:0048523	16515	4164	3	1	12864	2	3	false	0.5426272538044857	0.8621878095008007	0.0	negative regulation of cellular process
GO:0019220	16515	1639	3	1	2991	1	2	false	0.547977265128627	0.8621878095008007	0.0	regulation of phosphate metabolic process
GO:1901362	16515	3230	3	1	5889	1	2	false	0.5484802173548106	0.8621878095008007	0.0	organic cyclic compound biosynthetic process
GO:0048519	16515	4686	3	1	13878	2	2	false	0.5613174994517115	0.8621878095008007	0.0	negative regulation of biological process
GO:0006793	16515	3009	3	1	8863	2	1	false	0.563766767598372	0.8621878095008007	0.0	phosphorus metabolic process
GO:0007166	16515	2604	3	1	4610	1	1	false	0.5648590021697816	0.8621878095008007	0.0	cell surface receptor signaling pathway
GO:0042578	16515	571	3	1	1001	1	1	false	0.5704295704295185	0.8621878095008007	3.8920527776558893E-296	phosphoric ester hydrolase activity
GO:0016772	16515	1632	3	1	2841	1	1	false	0.5744456177411846	0.8621878095008007	0.0	transferase activity, transferring phosphorus-containing groups
GO:0001932	16515	1331	3	1	2298	1	3	false	0.5791993037423211	0.8621878095008007	0.0	regulation of protein phosphorylation
GO:0007165	16515	4610	3	1	12851	2	5	false	0.5887867740014167	0.8621878095008007	0.0	signal transduction
GO:0005694	16515	1624	3	1	4526	2	1	false	0.5889335771457194	0.8621878095008007	0.0	chromosome
GO:0016301	16515	1426	3	1	2396	1	2	false	0.5951585976633993	0.8621878095008007	0.0	kinase activity
GO:0023052	16515	5095	3	1	13878	2	1	false	0.599489557351409	0.8621878095008007	0.0	signaling
GO:0023051	16515	3308	3	1	9004	2	2	false	0.5998332753785816	0.8621878095008007	0.0	regulation of signaling
GO:0051246	16515	2575	3	1	6895	2	4	false	0.6074803514880215	0.8621878095008007	0.0	regulation of protein metabolic process
GO:0032268	16515	2427	3	1	6488	2	3	false	0.6082542586839568	0.8621878095008007	0.0	regulation of cellular protein metabolic process
GO:0034654	16515	3033	3	1	4963	1	5	false	0.6111223050563478	0.8621878095008007	0.0	nucleobase-containing compound biosynthetic process
GO:0048583	16515	3777	3	1	9953	2	2	false	0.6149830247115128	0.8621878095008007	0.0	regulation of response to stimulus
GO:0016791	16515	390	3	1	631	1	2	false	0.6180665610141629	0.8621878095008007	1.7724745606628105E-181	phosphatase activity
GO:0042325	16515	1477	3	1	2359	1	2	false	0.6261127596442257	0.8621878095008007	0.0	regulation of phosphorylation
GO:0010646	16515	3269	3	1	8383	2	2	false	0.6278745320764318	0.8621878095008007	0.0	regulation of cell communication
GO:0044271	16515	3707	3	1	5830	1	2	false	0.6358490566033003	0.8621878095008007	0.0	cellular nitrogen compound biosynthetic process
GO:0007154	16515	5113	3	1	12841	2	1	false	0.637828596625818	0.8621878095008007	0.0	cell communication
GO:0005515	16515	5904	3	1	9221	1	1	false	0.6402776271612878	0.8621878095008007	0.0	protein binding
GO:0043227	16515	7507	3	2	9283	2	1	false	0.6539507789273495	0.8621878095008007	0.0	membrane-bounded organelle
GO:0019219	16515	2640	3	1	6350	2	4	false	0.6586878955450326	0.8621878095008007	0.0	regulation of nucleobase-containing compound metabolic process
GO:0005575	16515	11845	3	2	14589	2	1	false	0.6591923897048987	0.8621878095008007	0.0	cellular_component
GO:0043231	16515	7335	3	2	9029	2	2	false	0.6599481570113728	0.8621878095008007	0.0	intracellular membrane-bounded organelle
GO:0044267	16515	4687	3	1	7022	1	2	false	0.6674736542281041	0.8621878095008007	0.0	cellular protein metabolic process
GO:2001141	16515	2128	3	1	3182	1	4	false	0.6687617850414639	0.8621878095008007	0.0	regulation of RNA biosynthetic process
GO:0000228	16515	1287	3	1	3007	2	2	false	0.6728989642923486	0.8621878095008007	0.0	nuclear chromosome
GO:0003674	16515	11969	3	2	14589	2	1	false	0.6730667995212539	0.8621878095008007	0.0	molecular_function
GO:0009889	16515	2875	3	1	6647	2	2	false	0.6780101359163686	0.8621878095008007	0.0	regulation of biosynthetic process
GO:0009059	16515	3643	3	1	8388	2	2	false	0.6800251587222857	0.8621878095008007	0.0	macromolecule biosynthetic process
GO:0031326	16515	2783	3	1	6367	2	3	false	0.6831794635377593	0.8621878095008007	0.0	regulation of cellular biosynthetic process
GO:0004674	16515	817	3	1	1176	1	1	false	0.6947278911564683	0.8621878095008007	2.3066182299E-313	protein serine/threonine kinase activity
GO:0036211	16515	3764	3	1	5415	1	2	false	0.6951061865182656	0.8621878095008007	0.0	protein modification process
GO:0051252	16515	2375	3	1	5290	2	3	false	0.6964020271057917	0.8621878095008007	0.0	regulation of RNA metabolic process
GO:0051716	16515	5952	3	1	13037	2	2	false	0.7046775995641958	0.8621878095008007	0.0	cellular response to stimulus
GO:0043229	16515	9004	3	2	10673	2	2	false	0.711689257491939	0.8621878095008007	0.0	intracellular organelle
GO:0043170	16515	7606	3	2	8995	2	1	false	0.7149925038066675	0.8621878095008007	0.0	macromolecule metabolic process
GO:0043226	16515	9283	3	2	10934	2	1	false	0.7207945543817764	0.8621878095008007	0.0	organelle
GO:0090304	16515	3833	3	1	8019	2	2	false	0.727536443673468	0.8621878095008007	0.0	nucleic acid metabolic process
GO:0010556	16515	2677	3	1	5514	2	3	false	0.7353262881621496	0.8621878095008007	0.0	regulation of macromolecule biosynthetic process
GO:0016310	16515	2217	3	1	2991	1	1	false	0.7412236710138105	0.8621878095008007	0.0	phosphorylation
GO:0006139	16515	4384	3	1	8848	2	5	false	0.7454870225968521	0.8621878095008007	0.0	nucleobase-containing compound metabolic process
GO:0009058	16515	4757	3	1	9406	2	1	false	0.7557346352079608	0.8621878095008007	0.0	biosynthetic process
GO:0000790	16515	1077	3	1	1422	1	2	false	0.7573839662451605	0.8621878095008007	0.0	nuclear chromatin
GO:0046483	16515	4528	3	1	8863	2	1	false	0.7607976104526049	0.8621878095008007	0.0	heterocycle metabolic process
GO:0006725	16515	4570	3	1	8863	2	1	false	0.7654107500091167	0.8621878095008007	0.0	cellular aromatic compound metabolic process
GO:0044249	16515	4600	3	1	8896	2	2	false	0.7668224610890515	0.8621878095008007	0.0	cellular biosynthetic process
GO:1901576	16515	4681	3	1	9027	2	2	false	0.7682387998548343	0.8621878095008007	0.0	organic substance biosynthetic process
GO:0043412	16515	3949	3	1	7606	2	1	false	0.768859734420933	0.8621878095008007	0.0	macromolecule modification
GO:0050896	16515	7281	3	1	13878	2	1	false	0.7740539987858934	0.8621878095008007	0.0	response to stimulus
GO:0016055	16515	480	3	1	619	1	2	false	0.7754442649433593	0.8621878095008007	1.7139153157443847E-142	Wnt signaling pathway
GO:1901360	16515	4777	3	1	8995	2	1	false	0.7801349871535947	0.8621878095008007	0.0	organic cyclic compound metabolic process
GO:0003824	16515	6357	3	1	11969	2	1	false	0.7801742904959434	0.8621878095008007	0.0	catalytic activity
GO:0016773	16515	1274	3	1	1632	1	1	false	0.78063725490163	0.8621878095008007	0.0	phosphotransferase activity, alcohol group as acceptor
GO:0019903	16515	186	3	1	238	1	1	false	0.7815126050419079	0.8621878095008007	8.720950114013396E-54	protein phosphatase binding
GO:0006807	16515	8339	3	2	9406	2	1	false	0.7859810771650153	0.8621878095008007	0.0	nitrogen compound metabolic process
GO:0005622	16515	10525	3	2	11845	2	1	false	0.7895315334192725	0.8621878095008007	0.0	intracellular
GO:0034641	16515	5039	3	1	9147	2	2	false	0.798328159552171	0.8663446929319403	0.0	cellular nitrogen compound metabolic process
GO:0006464	16515	3764	3	1	4687	1	2	false	0.8030723277178098	0.8663446929319403	0.0	cellular protein modification process
GO:0019538	16515	5250	3	1	8935	2	3	false	0.8299343478638259	0.8899296019262711	0.0	protein metabolic process
GO:0110165	16515	10934	3	2	11845	2	1	false	0.8520889902826382	0.9009131228800155	0.0	cellular anatomical entity
GO:0009987	16515	12841	3	2	13878	2	1	false	0.8561333170471993	0.9009131228800155	0.0	cellular process
GO:0044238	16515	8708	3	2	9406	2	1	false	0.8570836107254336	0.9009131228800155	0.0	primary metabolic process
GO:0016070	16515	3298	3	1	3833	1	1	false	0.8604226454472057	0.9009131228800155	0.0	RNA metabolic process
GO:1901564	16515	6170	3	1	9003	2	2	false	0.9010049305309522	0.9310544747108443	0.0	organonitrogen compound metabolic process
GO:1903506	16515	2128	3	1	2359	1	2	false	0.9020771513364592	0.9310544747108443	0.0	regulation of nucleic acid-templated transcription
GO:0008150	16515	13878	3	2	14589	2	1	false	0.904901259129079	0.9310544747108443	0.0	biological_process
GO:0071704	16515	8995	3	2	9406	2	1	false	0.9145138279251911	0.935537134314276	0.0	organic substance metabolic process
GO:0044260	16515	6589	3	1	9167	2	2	false	0.9209339127697014	0.9367213512743248	0.0	cellular macromolecule metabolic process
GO:0005488	16515	9221	3	1	11969	2	1	false	0.9473017807095734	0.9580665736721822	0.0	binding
GO:0006796	16515	2991	3	1	3009	1	1	false	0.9940179461596822	0.9949388443690911	1.6476590431454356E-47	phosphate-containing compound metabolic process
GO:0097659	16515	2359	3	1	2371	1	1	false	0.9949388443690911	0.9949388443690911	1.5605119001577283E-32	nucleic acid-templated transcription
GO:0000000	16515	14589	3	2	0	0	0	true	1.0	1.0	1.0	Gene Ontology
