## Supplementary File S3 for "PIGNON: A protein-protein interaction-guided functional enrichment analysis for quantitative proteomics": table-mcl2_cluster1070-Parent-Child-Union-Benjamini-Hochberg.txt

ID	Pop.total	Pop.term	Study.total	Study.term	Pop.family	Study.family	nparents	is.trivial	p	p.adjusted	p.min	name
GO:0000242	16515	21	3	1	10934	2	2	false	0.0038377157668526484	0.6315462444212959	7.986008938122863E-66	pericentriolar material
GO:0043569	16515	6	3	1	1163	2	3	false	0.010295943632036533	0.6315462444212959	2.947572183045948E-16	negative regulation of insulin-like growth factor receptor signaling pathway
GO:0060392	16515	2	3	1	152	1	3	false	0.013157894736841544	0.6315462444212959	8.71383757406642E-5	negative regulation of SMAD protein signal transduction
GO:0043567	16515	20	3	1	2884	2	2	false	0.01382392262638725	0.6315462444212959	1.640196321934436E-51	regulation of insulin-like growth factor receptor signaling pathway
GO:0060395	16515	67	3	1	4610	2	2	false	0.028859126419116653	0.6315462444212959	2.0104237392987958E-151	SMAD protein signal transduction
GO:0000922	16515	159	3	1	10934	2	2	false	0.02887343936740522	0.6315462444212959	0.0	spindle pole
GO:0048585	16515	1457	3	2	8481	2	3	false	0.02949701107656612	0.6315462444212959	0.0	negative regulation of response to stimulus
GO:0023057	16515	1267	3	2	7020	2	3	false	0.03255352078526866	0.6315462444212959	0.0	negative regulation of signaling
GO:0010648	16515	1264	3	2	6700	2	3	false	0.035568507663092254	0.6315462444212959	0.0	negative regulation of cell communication
GO:0044380	16515	45	3	1	1178	1	1	false	0.03820033955856079	0.6315462444212959	1.76174399780655E-82	protein localization to cytoskeleton
GO:0022406	16515	171	3	1	12841	3	1	false	0.03942354530386645	0.6315462444212959	0.0	membrane docking
GO:0045824	16515	45	3	1	1007	1	6	false	0.04468718967229305	0.6315462444212959	2.3707211901026598E-79	negative regulation of innate immune response
GO:0048009	16515	32	3	1	663	1	1	false	0.04826546003017288	0.6315462444212959	2.8967579155219838E-55	insulin-like growth factor receptor signaling pathway
GO:0060761	16515	56	3	1	2227	2	3	false	0.04967056677198119	0.6315462444212959	4.812639506839537E-113	negative regulation of response to cytokine stimulus
GO:0009968	16515	1148	3	2	4789	2	5	false	0.05742570388527286	0.6315462444212959	0.0	negative regulation of signal transduction
GO:0001960	16515	52	3	1	1665	2	4	false	0.06150525525528714	0.6315462444212959	5.528417175959554E-100	negative regulation of cytokine-mediated signaling pathway
GO:0045177	16515	346	3	1	10934	2	1	false	0.06229025784905977	0.6315462444212959	0.0	apical part of cell
GO:0002832	16515	78	3	1	2395	2	3	false	0.06408819543643739	0.6315462444212959	1.0439898542979646E-148	negative regulation of response to biotic stimulus
GO:0034340	16515	94	3	1	1457	1	2	false	0.06451612903222775	0.6315462444212959	1.0066107164679516E-150	response to type I interferon
GO:0044782	16515	353	3	1	5329	1	2	false	0.0662413210733759	0.6315462444212959	0.0	cilium organization
GO:0005929	16515	647	3	1	9587	1	3	false	0.06748722228060772	0.6315462444212959	0.0	cilium
GO:0060759	16515	152	3	1	4130	2	2	false	0.07226180849184753	0.6315462444212959	5.1893094958754034E-282	regulation of response to cytokine stimulus
GO:0005819	16515	351	3	1	4526	1	2	false	0.07755192222735038	0.6315462444212959	0.0	spindle
GO:0031012	16515	448	3	1	10934	2	2	false	0.08027102103593366	0.6315462444212959	0.0	extracellular matrix
GO:0050777	16515	120	3	1	2807	2	4	false	0.08368753302535806	0.6315462444212959	1.4355301535750663E-214	negative regulation of immune response
GO:0060338	16515	33	3	1	390	1	3	false	0.08461538461539404	0.6315462444212959	1.0928747297019933E-48	regulation of type I interferon-mediated signaling pathway
GO:0060339	16515	13	3	1	151	1	4	false	0.0860927152317846	0.6315462444212959	4.993178719684532E-19	negative regulation of type I interferon-mediated signaling pathway
GO:0071357	16515	90	3	1	1017	1	2	false	0.08849557522125537	0.6315462444212959	1.887236973649738E-131	cellular response to type I interferon
GO:0001959	16515	142	3	1	3136	2	3	false	0.08852468020658381	0.6315462444212959	2.253949370805232E-250	regulation of cytokine-mediated signaling pathway
GO:0099111	16515	440	3	1	4764	1	2	false	0.09235936188093026	0.6315462444212959	0.0	microtubule-based transport
GO:0006903	16515	418	3	1	12903	3	3	false	0.09407933365405682	0.6315462444212959	0.0	vesicle targeting
GO:0060390	16515	22	3	1	227	1	2	false	0.09691629955947541	0.6315462444212959	4.729314979374338E-31	regulation of SMAD protein signal transduction
GO:0005198	16515	612	3	1	11969	2	1	false	0.0996537456612829	0.6315462444212959	0.0	structural molecule activity
GO:0036064	16515	125	3	1	1130	1	2	false	0.11061946902659897	0.6315462444212959	5.42481356598006E-170	ciliary basal body
GO:0002683	16515	351	3	1	5907	2	3	false	0.11532065676948089	0.6315462444212959	0.0	negative regulation of immune system process
GO:0005576	16515	681	3	1	10934	2	1	false	0.12069177159392683	0.6315462444212959	0.0	extracellular region
GO:0035082	16515	338	3	1	2681	1	3	false	0.12607236105934883	0.6315462444212959	0.0	axoneme assembly
GO:1905349	16515	338	3	1	2668	1	2	false	0.1266866566718933	0.6315462444212959	0.0	ciliary transition zone assembly
GO:0060337	16515	90	3	1	706	1	2	false	0.12747875354106858	0.6315462444212959	2.2616969230745827E-116	type I interferon signaling pathway
GO:0005815	16515	738	3	1	10934	2	2	false	0.13044183128460157	0.6315462444212959	0.0	microtubule organizing center
GO:0019787	16515	523	3	1	3955	1	2	false	0.13223767383051124	0.6315462444212959	0.0	ubiquitin-like protein transferase activity
GO:0005814	16515	610	3	1	4526	1	2	false	0.13477684489653016	0.6315462444212959	0.0	centriole
GO:0090092	16515	210	3	1	2933	2	2	false	0.1380943388236633	0.6315462444212959	0.0	regulation of transmembrane receptor protein serine/threonine kinase signaling pathway
GO:0071559	16515	221	3	1	1598	1	2	false	0.1382978723404079	0.6315462444212959	4.427655808593946E-278	response to transforming growth factor beta
GO:0031348	16515	175	3	1	2432	2	3	false	0.13876409967711484	0.6315462444212959	1.9660047871424766E-272	negative regulation of defense response
GO:0030990	16515	647	3	1	4639	1	1	false	0.1394697133000342	0.6315462444212959	0.0	intraciliary transport particle
GO:0070925	16515	771	3	1	5515	1	2	false	0.13980054397089461	0.6315462444212959	0.0	organelle assembly
GO:0090101	16515	97	3	1	1312	2	3	false	0.1424520008929901	0.6315462444212959	1.3305054900982833E-149	negative regulation of transmembrane receptor protein serine/threonine kinase signaling pathway
GO:0005201	16515	131	3	1	919	1	2	false	0.1425462459194416	0.6315462444212959	9.180321674673437E-163	extracellular matrix structural constituent
GO:0051656	16515	691	3	1	4820	1	2	false	0.14336099585058182	0.6315462444212959	0.0	establishment of organelle localization
GO:0051301	16515	649	3	1	12841	3	1	false	0.14410020507797272	0.6315462444212959	0.0	cell division
GO:0044257	16515	735	3	1	4887	1	3	false	0.15039901780179296	0.6315462444212959	0.0	cellular protein catabolic process
GO:0016311	16515	451	3	1	2991	1	1	false	0.1507856904046252	0.6315462444212959	0.0	dephosphorylation
GO:0051649	16515	801	3	1	5310	1	3	false	0.15084745762674312	0.6315462444212959	0.0	establishment of localization in cell
GO:0044265	16515	1103	3	1	7226	1	3	false	0.15264323277102665	0.6315462444212959	0.0	cellular macromolecule catabolic process
GO:0030163	16515	878	3	1	5628	1	3	false	0.1560056858560835	0.6315462444212959	0.0	protein catabolic process
GO:0071560	16515	215	3	1	1353	1	3	false	0.15890613451598912	0.6315462444212959	1.762581023349221E-256	cellular response to transforming growth factor beta stimulus
GO:0002831	16515	349	3	1	4196	2	2	false	0.15944909221646175	0.6315462444212959	0.0	regulation of response to biotic stimulus
GO:0009057	16515	1319	3	1	8030	1	2	false	0.16425902864220246	0.6315462444212959	0.0	macromolecule catabolic process
GO:0046907	16515	1873	3	1	11294	1	3	false	0.1658402691697457	0.6315462444212959	0.0	intracellular transport
GO:0045088	16515	264	3	1	1583	1	5	false	0.1667719519900392	0.6315462444212959	4.9940086923741E-309	regulation of innate immune response
GO:0030031	16515	584	3	1	3268	1	2	false	0.17870257037937518	0.6477226856838835	0.0	cell projection assembly
GO:0032102	16515	305	3	1	3240	2	3	false	0.1794363829712925	0.6477226856838835	0.0	negative regulation of response to external stimulus
GO:1901565	16515	1167	3	1	6503	1	2	false	0.17945563586046986	0.6477226856838835	0.0	organonitrogen compound catabolic process
GO:0099118	16515	358	3	1	1952	1	2	false	0.18340163934429038	0.6517812105927858	0.0	microtubule-based protein transport
GO:0007017	16515	896	3	1	12841	3	1	false	0.19507704564466383	0.6827696597563233	0.0	microtubule-based process
GO:0140056	16515	162	3	1	814	1	2	false	0.19901719901715267	0.6861637757158547	1.0926792086233679E-175	organelle localization by membrane tethering
GO:0070887	16515	2939	3	2	6418	2	2	false	0.20966195229719212	0.7122339850095791	0.0	cellular response to chemical stimulus
GO:1901575	16515	1956	3	1	9133	1	2	false	0.21416840030540835	0.7158040300274617	0.0	organic substance catabolic process
GO:0031503	16515	549	3	1	2531	1	1	false	0.21691031212953385	0.7158040300274617	0.0	protein-containing complex localization
GO:0030030	16515	1456	3	1	6509	1	1	false	0.22369027500317964	0.7277810355737253	0.0	cell projection organization
GO:0007018	16515	540	3	1	2358	1	2	false	0.2290076335878426	0.7343709842007357	0.0	microtubule-based movement
GO:0005623	16515	1465	3	1	11845	2	1	false	0.23207394738811127	0.7343709842007357	0.0	cell
GO:0097711	16515	95	3	1	402	1	2	false	0.23631840796021472	0.7356701853212019	7.347966191691886E-95	ciliary basal body-plasma membrane docking
GO:0048285	16515	1165	3	1	4814	1	1	false	0.2420024927300415	0.7356701853212019	0.0	organelle fission
GO:0048523	16515	4164	3	2	12864	3	3	false	0.24648355684130885	0.7356701853212019	0.0	negative regulation of cellular process
GO:0030705	16515	465	3	1	1873	1	1	false	0.24826481580340878	0.7356701853212019	0.0	cytoskeleton-dependent intracellular transport
GO:0098840	16515	358	3	1	1417	1	3	false	0.2526464361328813	0.7356701853212019	0.0	protein transport along microtubule
GO:0050794	16515	8239	3	3	12995	3	2	false	0.2548219130141133	0.7356701853212019	0.0	regulation of cellular process
GO:0048519	16515	4686	3	2	13878	3	2	false	0.2650266090557969	0.7356701853212019	0.0	negative regulation of biological process
GO:0050789	16515	8917	3	3	13878	3	2	false	0.26523046784051957	0.7356701853212019	0.0	regulation of biological process
GO:0042221	16515	3829	3	2	7281	2	1	false	0.2765253082305677	0.7356701853212019	0.0	response to chemical
GO:0070647	16515	1066	3	1	3764	1	1	false	0.2832093517531884	0.7356701853212019	0.0	protein modification by small protein conjugation or removal
GO:0031347	16515	579	3	1	1998	1	2	false	0.28978978978967446	0.7356701853212019	0.0	regulation of defense response
GO:0009966	16515	2880	3	2	5336	2	4	false	0.2912620540726277	0.7356701853212019	0.0	regulation of signal transduction
GO:0007165	16515	4610	3	2	12851	3	5	false	0.2937143213818386	0.7356701853212019	0.0	signal transduction
GO:0051640	16515	807	3	1	2730	1	1	false	0.295604395603829	0.7356701853212019	0.0	organelle localization
GO:0007010	16515	1441	3	1	4814	1	1	false	0.2993352721239803	0.7356701853212019	0.0	cytoskeleton organization
GO:0061512	16515	353	3	1	1178	1	1	false	0.2996604414260749	0.7356701853212019	1.681023134525E-311	protein localization to cilium
GO:0022402	16515	1438	3	1	12841	3	2	false	0.29975818989590775	0.7356701853212019	0.0	cell cycle process
GO:0023052	16515	5095	3	2	13878	3	1	false	0.3053701129467339	0.7356701853212019	0.0	signaling
GO:0023051	16515	3308	3	2	9004	3	2	false	0.3057316257346554	0.7356701853212019	0.0	regulation of signaling
GO:0006508	16515	1639	3	1	5250	1	1	false	0.3121904761908783	0.7356701853212019	0.0	proteolysis
GO:0048193	16515	665	3	1	2128	1	1	false	0.31249999999983424	0.7356701853212019	0.0	Golgi vesicle transport
GO:0042995	16515	1906	3	1	10934	2	1	false	0.3182634551571402	0.7356701853212019	0.0	cell projection
GO:0007166	16515	2604	3	2	4610	2	1	false	0.3190123633433966	0.7356701853212019	0.0	cell surface receptor signaling pathway
GO:0009607	16515	1277	3	1	7281	2	1	false	0.32003490946431834	0.7356701853212019	0.0	response to biotic stimulus
GO:0007049	16515	1553	3	1	12841	3	1	false	0.32073302055780645	0.7356701853212019	0.0	cell cycle
GO:0007178	16515	304	3	1	947	1	1	false	0.321013727560695	0.7356701853212019	2.6692498831821777E-257	transmembrane receptor protein serine/threonine kinase signaling pathway
GO:0048583	16515	3777	3	2	9953	3	2	false	0.3227090591555676	0.7356701853212019	0.0	regulation of response to stimulus
GO:0050776	16515	807	3	1	4478	2	3	false	0.32798453871073935	0.7356701853212019	0.0	regulation of immune response
GO:0065007	16515	9584	3	3	13878	3	1	false	0.32931968937529044	0.7356701853212019	0.0	biological regulation
GO:0060271	16515	338	3	1	1013	1	8	false	0.33366238894390104	0.7356701853212019	2.7992624423356037E-279	cilium assembly
GO:0051726	16515	1069	3	1	8439	3	2	false	0.33394958301135985	0.7356701853212019	0.0	regulation of cell cycle
GO:0032101	16515	863	3	1	4678	2	2	false	0.33496018968928787	0.7356701853212019	0.0	regulation of response to external stimulus
GO:0010646	16515	3269	3	2	8383	3	2	false	0.3375802581993394	0.7356701853212019	0.0	regulation of cell communication
GO:0007154	16515	5113	3	2	12841	3	1	false	0.34936650683767567	0.7536992240269405	0.0	cell communication
GO:0044419	16515	1871	3	1	13878	3	1	false	0.3523978954526857	0.7536992240269405	0.0	interspecies interaction between organisms
GO:0002682	16515	1311	3	1	9249	3	2	false	0.3678419453544858	0.7536992240269405	0.0	regulation of immune system process
GO:0009719	16515	1513	3	1	7281	2	1	false	0.3724435569900354	0.7536992240269405	0.0	response to endogenous stimulus
GO:0098590	16515	2390	3	1	6329	1	2	false	0.37762679728146903	0.7536992240269405	0.0	plasma membrane region
GO:0045184	16515	1978	3	1	5129	1	2	false	0.3856502242142764	0.7536992240269405	0.0	establishment of protein localization
GO:0006952	16515	1379	3	1	3575	1	1	false	0.3857342657333946	0.7536992240269405	0.0	defense response
GO:0070848	16515	649	3	1	2958	2	1	false	0.39072937024077137	0.7536992240269405	0.0	response to growth factor
GO:0120031	16515	570	3	1	1446	1	2	false	0.3941908713689008	0.7536992240269405	0.0	plasma membrane bounded cell projection assembly
GO:0006955	16515	1668	3	1	7504	2	2	false	0.3951768972576331	0.7536992240269405	0.0	immune response
GO:0022607	16515	2668	3	1	6683	1	2	false	0.3992219063298667	0.7536992240269405	0.0	cellular component assembly
GO:0044770	16515	577	3	1	1438	1	1	false	0.4012517385259689	0.7536992240269405	0.0	cell cycle phase transition
GO:0042073	16515	344	3	1	856	1	4	false	0.4018691588786256	0.7536992240269405	1.204155483386331E-249	intraciliary transport
GO:0051603	16515	680	3	1	1685	1	2	false	0.40356083086041356	0.7536992240269405	0.0	proteolysis involved in cellular protein catabolic process
GO:0044248	16515	2055	3	1	8923	2	2	false	0.40758748859335947	0.7536992240269405	0.0	cellular catabolic process
GO:0006928	16515	2076	3	1	12841	3	1	false	0.41084984678198044	0.7536992240269405	0.0	movement of cell or subcellular component
GO:0010389	16515	188	3	1	452	1	3	false	0.4159292035398232	0.7536992240269405	1.3873656909454566E-132	regulation of G2/M transition of mitotic cell cycle
GO:0080134	16515	1277	3	1	5300	2	2	false	0.4238675862633964	0.7536992240269405	0.0	regulation of response to stress
GO:0045087	16515	757	3	1	1772	1	2	false	0.42720090293460156	0.7536992240269405	0.0	innate immune response
GO:0000086	16515	239	3	1	554	1	2	false	0.4314079422383343	0.7536992240269405	9.25557454750491E-164	G2/M transition of mitotic cell cycle
GO:1902749	16515	204	3	1	472	1	2	false	0.43220338983043133	0.7536992240269405	1.7190669391545322E-139	regulation of cell cycle G2/M phase transition
GO:0044085	16515	2890	3	1	6683	1	1	false	0.43244052072595757	0.7536992240269405	0.0	cellular component biogenesis
GO:0051716	16515	5952	3	2	13037	3	2	false	0.4349792601163406	0.7536992240269405	0.0	cellular response to stimulus
GO:0005856	16515	1977	3	1	4526	1	1	false	0.43680954485362317	0.7536992240269405	0.0	cytoskeleton
GO:0019221	16515	706	3	1	2821	2	2	false	0.4379652605448214	0.7536992240269405	0.0	cytokine-mediated signaling pathway
GO:0009056	16515	2357	3	1	9406	2	1	false	0.43839672506740646	0.7536992240269405	0.0	catabolic process
GO:0071363	16515	620	3	1	2444	2	2	false	0.4430876688989907	0.7536992240269405	0.0	cellular response to growth factor stimulus
GO:0044839	16515	257	3	1	577	1	1	false	0.445407279029405	0.7536992240269405	1.8993121316384521E-171	cell cycle G2/M phase transition
GO:0016740	16515	2841	3	1	6357	1	1	false	0.4469089193007851	0.7536992240269405	0.0	transferase activity
GO:0010564	16515	696	3	1	1553	1	2	false	0.44816484224120373	0.7536992240269405	0.0	regulation of cell cycle process
GO:0016192	16515	2128	3	1	4702	1	1	false	0.45257337303454787	0.7536992240269405	0.0	vesicle-mediated transport
GO:0002376	16515	2527	3	1	13878	3	1	false	0.45285703621140705	0.7536992240269405	0.0	immune system process
GO:0000226	16515	727	3	1	1603	1	2	false	0.4535246412975962	0.7536992240269405	0.0	microtubule cytoskeleton organization
GO:0071705	16515	2183	3	1	4702	1	1	false	0.4642705231834458	0.7546911166542349	0.0	nitrogen compound transport
GO:0051641	16515	2730	3	1	5875	1	1	false	0.46468085106490864	0.7546911166542349	0.0	cellular localization
GO:0007346	16515	635	3	1	1360	1	2	false	0.4669117647059298	0.7546911166542349	0.0	regulation of mitotic cell cycle
GO:0004842	16515	423	3	1	901	1	2	false	0.46947835738049537	0.7546911166542349	1.1918074151240077E-269	ubiquitin-protein transferase activity
GO:0006886	16515	1362	3	1	2870	1	3	false	0.47456445993091895	0.7546911166542349	0.0	intracellular protein transport
GO:0033036	16515	2808	3	1	5875	1	1	false	0.47795744680895536	0.7546911166542349	0.0	macromolecule localization
GO:0061630	16515	247	3	1	515	1	2	false	0.47961165048537985	0.7546911166542349	4.067829884335649E-154	ubiquitin protein ligase activity
GO:0140096	16515	3053	3	1	6357	1	1	false	0.4802579833254222	0.7546911166542349	0.0	catalytic activity, acting on a protein
GO:0043228	16515	4536	3	1	9283	1	1	false	0.48863513950224124	0.7626670082771468	0.0	non-membrane-bounded organelle
GO:0001578	16515	363	3	1	727	1	1	false	0.4993122420906713	0.7684662369251242	4.791460585513317E-218	microtubule bundle formation
GO:1901990	16515	396	3	1	792	1	3	false	0.4999999999999138	0.7684662369251242	1.354574985302177E-237	regulation of mitotic cell cycle phase transition
GO:0043232	16515	4526	3	1	9010	1	2	false	0.5023307436177219	0.7684662369251242	0.0	intracellular non-membrane-bounded organelle
GO:0043207	16515	1256	3	1	2462	1	2	false	0.5101543460606558	0.7698795180719848	0.0	response to external biotic stimulus
GO:0071310	16515	2428	3	2	3396	2	2	false	0.5111060226799287	0.7698795180719848	0.0	cellular response to organic substance
GO:1901987	16515	426	3	1	830	1	2	false	0.5132530120479899	0.7698795180719848	6.750273269018629E-249	regulation of cell cycle phase transition
GO:0043412	16515	3949	3	1	7606	1	1	false	0.5191953720732142	0.7737685867671773	0.0	macromolecule modification
GO:0044772	16515	540	3	1	1022	1	2	false	0.5283757338553855	0.7807288943342733	4.620391845093913E-306	mitotic cell cycle phase transition
GO:0071702	16515	2495	3	1	4702	1	1	false	0.5306252658462377	0.7807288943342733	0.0	organic substance transport
GO:0050896	16515	7281	3	2	13878	3	1	false	0.5369377066449057	0.7850165204745141	0.0	response to stimulus
GO:0043632	16515	602	3	1	1103	1	1	false	0.5457842248411829	0.7929317983541715	0.0	modification-dependent macromolecule catabolic process
GO:0009605	16515	2447	3	1	7281	2	1	false	0.5592411605685275	0.8038896500939748	0.0	response to external stimulus
GO:0051650	16515	503	3	1	897	1	3	false	0.560758082497199	0.8038896500939748	2.696098455078724E-266	establishment of vesicle localization
GO:0006793	16515	3009	3	1	8863	2	1	false	0.563766767598372	0.8038896500939748	0.0	phosphorus metabolic process
GO:0098542	16515	941	3	1	1609	1	2	false	0.5848353014288356	0.8158560285377218	0.0	defense response to other organism
GO:0033365	16515	1178	3	1	2012	1	1	false	0.5854870775346548	0.8158560285377218	0.0	protein localization to organelle
GO:0019538	16515	5250	3	1	8935	1	3	false	0.5875769445978096	0.8158560285377218	0.0	protein metabolic process
GO:0007167	16515	947	3	1	2604	2	1	false	0.5951746566768743	0.8158560285377218	0.0	enzyme linked receptor protein signaling pathway
GO:0010033	16515	2958	3	2	3829	2	1	false	0.5967496854130652	0.8158560285377218	0.0	response to organic substance
GO:0070727	16515	2015	3	1	3370	1	2	false	0.5979228486657159	0.8158560285377218	0.0	cellular macromolecule localization
GO:0048199	16515	405	3	1	676	1	2	false	0.5991124260355654	0.8158560285377218	6.523698570797862E-197	vesicle targeting, to, from or within Golgi
GO:0034097	16515	1093	3	1	2958	2	1	false	0.6025566361019296	0.8158560285377218	0.0	response to cytokine
GO:0015630	16515	1194	3	1	1977	1	1	false	0.6039453717746771	0.8158560285377218	0.0	microtubule cytoskeleton
GO:1905508	16515	27	3	1	43	1	1	false	0.6279069767441819	0.8411080035616997	3.7709928928056474E-12	protein localization to microtubule organizing center
GO:0032991	16515	4639	3	1	11845	2	1	false	0.6299207126241301	0.8411080035616997	0.0	protein-containing complex
GO:0000278	16515	993	3	1	1553	1	2	false	0.6394075981974756	0.8472862453533099	0.0	mitotic cell cycle
GO:0051648	16515	518	3	1	807	1	1	false	0.6418835192070529	0.8472862453533099	8.105257218839552E-228	vesicle localization
GO:0071345	16515	1013	3	1	2479	2	2	false	0.6503820144074443	0.8509252357649182	0.0	cellular response to cytokine stimulus
GO:0061659	16515	341	3	1	523	1	1	false	0.6520076481835088	0.8509252357649182	4.59558000573742E-146	ubiquitin-like protein ligase activity
GO:0044267	16515	4687	3	1	7022	1	2	false	0.6674736542281041	0.8640098786930028	0.0	cellular protein metabolic process
GO:0051707	16515	1254	3	1	1873	1	2	false	0.6695141484244481	0.8640098786930028	0.0	response to other organism
GO:1901564	16515	6170	3	1	9003	1	2	false	0.6853271131903249	0.8795031285942503	0.0	organonitrogen compound metabolic process
GO:1903047	16515	993	3	1	1438	1	2	false	0.6905424200281071	0.8812999946215068	0.0	mitotic cell cycle process
GO:0036211	16515	3764	3	1	5415	1	2	false	0.6951061865182656	0.8822501598116448	0.0	protein modification process
GO:0007169	16515	663	3	1	947	1	1	false	0.7001055966206824	0.883739851472009	2.243481396692591E-250	transmembrane receptor protein tyrosine kinase signaling pathway
GO:0006996	16515	4814	3	1	6509	1	1	false	0.7395913350707962	0.9251954364731727	0.0	organelle organization
GO:0006950	16515	3575	3	1	7281	2	1	false	0.7409573841884717	0.9251954364731727	0.0	response to stress
GO:0008152	16515	9406	3	2	13878	3	1	false	0.7554272586716739	0.9323646427949532	0.0	metabolic process
GO:0044237	16515	8863	3	2	13059	3	2	false	0.7566404482605247	0.9323646427949532	0.0	cellular metabolic process
GO:0005813	16515	560	3	1	738	1	2	false	0.7588075880755463	0.9323646427949532	2.5063700121632144E-176	centrosome
GO:0071944	16515	5612	3	1	10934	2	1	false	0.7631083725987806	0.9326880109540652	0.0	cell periphery
GO:0015833	16515	1929	3	1	2495	1	2	false	0.7731462925850212	0.9399831241428416	0.0	peptide transport
GO:0003824	16515	6357	3	1	11969	2	1	false	0.7801742904959434	0.9435615764636802	0.0	catalytic activity
GO:0062023	16515	353	3	1	448	1	1	false	0.7879464285715161	0.944718377857857	6.490318583199214E-100	collagen-containing extracellular matrix
GO:0009987	16515	12841	3	3	13878	3	1	false	0.7921516040267216	0.944718377857857	0.0	cellular process
GO:0034613	16515	2012	3	1	2533	1	2	false	0.7943150414545266	0.944718377857857	0.0	cellular protein localization
GO:0120025	16515	1906	3	1	2390	1	2	false	0.797489539750139	0.944718377857857	0.0	plasma membrane bounded cell projection
GO:0006464	16515	3764	3	1	4687	1	2	false	0.8030723277178098	0.9464781005245616	0.0	cellular protein modification process
GO:0051179	16515	5875	3	1	13878	3	1	false	0.808261700330652	0.947758643534927	0.0	localization
GO:0051234	16515	4792	3	1	5875	1	1	false	0.8156595744665065	0.951602836877591	0.0	establishment of localization
GO:0016020	16515	6329	3	1	10934	2	1	false	0.8226437359952804	0.9549281558538179	0.0	membrane
GO:0032446	16515	886	3	1	1066	1	1	false	0.8311444652909008	0.955978545299269	1.8746522401419E-209	protein modification by small protein conjugation
GO:0097712	16515	338	3	1	405	1	2	false	0.8345679012347166	0.955978545299269	2.3713088587117477E-78	vesicle targeting, trans-Golgi to periciliary membrane compartment
GO:0071495	16515	1268	3	1	1513	1	1	false	0.8380700594853455	0.955978545299269	3.6313787365830666E-290	cellular response to endogenous stimulus
GO:0043229	16515	9004	3	1	10673	1	2	false	0.8436240981907518	0.955978545299269	0.0	intracellular organelle
GO:0043170	16515	7606	3	1	8995	1	1	false	0.8455808782695051	0.955978545299269	0.0	macromolecule metabolic process
GO:0110165	16515	10934	3	2	11845	2	1	false	0.8520889902826382	0.955978545299269	0.0	cellular anatomical entity
GO:0019941	16515	592	3	1	690	1	2	false	0.8579710144924482	0.955978545299269	8.138613953273877E-122	modification-dependent protein catabolic process
GO:0071840	16515	6683	3	1	13878	3	1	false	0.8606764507703596	0.955978545299269	0.0	cellular component organization or biogenesis
GO:0008150	16515	13878	3	3	14589	3	1	false	0.8607945342954457	0.955978545299269	0.0	biological_process
GO:0005886	16515	5537	3	1	6400	1	2	false	0.8651562500031486	0.9562253289508484	0.0	plasma membrane
GO:0016043	16515	6509	3	1	12854	3	2	false	0.8797525176564943	0.9677277694221438	0.0	cellular component organization
GO:0140014	16515	993	3	1	1122	1	2	false	0.8850267379677389	0.9689155282964345	3.7397162116333345E-173	mitotic nuclear division
GO:0042886	16515	1950	3	1	2183	1	1	false	0.8932661475035535	0.9733230192137776	3.676E-321	amide transport
GO:0008104	16515	2531	3	1	2808	1	1	false	0.9013532763532341	0.9775239757633666	0.0	protein localization
GO:0005575	16515	11845	3	2	14589	3	1	false	0.9071973142816022	0.9783796725648936	0.0	cellular_component
GO:0016567	16515	807	3	1	886	1	1	false	0.9108352144466583	0.9783796725648936	4.584485883610353E-115	protein ubiquitination
GO:0003674	16515	11969	3	2	14589	3	1	false	0.9148485249957446	0.9783796725648936	0.0	molecular_function
GO:0044260	16515	6589	3	1	9167	2	2	false	0.9209339127697014	0.9803490039161338	0.0	cellular macromolecule metabolic process
GO:0010970	16515	435	3	1	470	1	2	false	0.9255319148939911	0.98072418504822	1.1339005228704009E-53	transport along microtubule
GO:0015031	16515	1899	3	1	2008	1	2	false	0.945717131473267	0.9975372482663227	2.850273740397961E-183	protein transport
GO:0072698	16515	43	3	1	45	1	1	false	0.9555555555555637	0.998095145087133	0.0010101010101010136	protein localization to microtubule cytoskeleton
GO:0000280	16515	1122	3	1	1165	1	1	false	0.9630901287558652	0.998095145087133	1.861771880780646E-79	nuclear division
GO:0043226	16515	9283	3	1	10934	2	1	false	0.9772116647640889	0.998095145087133	0.0	organelle
GO:0006810	16515	4702	3	1	4792	1	1	false	0.9812186978288634	0.998095145087133	1.9528703698435357E-193	transport
GO:0035735	16515	338	3	1	344	1	2	false	0.9825581395349285	0.998095145087133	4.5396339318740405E-13	intraciliary transport involved in cilium assembly
GO:0120036	16515	1437	3	1	1456	1	1	false	0.9869505494513129	0.998095145087133	1.0870553178834464E-43	plasma membrane bounded cell projection organization
GO:0006807	16515	8339	3	1	9406	2	1	false	0.9871424610304683	0.998095145087133	0.0	nitrogen compound metabolic process
GO:0005622	16515	10525	3	1	11845	2	1	false	0.9875896147787252	0.998095145087133	0.0	intracellular
GO:0006511	16515	587	3	1	592	1	1	false	0.9915540540541602	0.998095145087133	1.6785235000588023E-12	ubiquitin-dependent protein catabolic process
GO:0006796	16515	2991	3	1	3009	1	1	false	0.9940179461596822	0.998095145087133	1.6476590431454356E-47	phosphate-containing compound metabolic process
GO:0044238	16515	8708	3	1	9406	2	1	false	0.9945004845709263	0.998095145087133	0.0	primary metabolic process
GO:0071704	16515	8995	3	1	9406	2	1	false	0.998095145087133	0.998095145087133	0.0	organic substance metabolic process
GO:0000000	16515	14589	3	3	0	0	0	true	1.0	1.0	1.0	Gene Ontology
GO:0071539	16515	27	3	1	27	1	1	true	1.0	1.0	1.0	protein localization to centrosome
