## Supplementary File S3 for "PIGNON: A protein-protein interaction-guided functional enrichment analysis for quantitative proteomics": table-mcl2_cluster1071-Parent-Child-Union-Benjamini-Hochberg.txt

ID	Pop.total	Pop.term	Study.total	Study.term	Pop.family	Study.family	nparents	is.trivial	p	p.adjusted	p.min	name
GO:0051087	16515	101	3	2	5904	2	1	false	2.898025761552095E-4	0.049161994245671616	2.898307766400893E-221	chaperone binding
GO:0031072	16515	120	3	2	5904	2	1	false	4.0974067202933785E-4	0.049161994245671616	6.555799756571216E-254	heat shock protein binding
GO:0051082	16515	121	3	2	5904	2	1	false	4.16627069878573E-4	0.049161994245671616	1.3714588010844127E-255	unfolded protein binding
GO:0001671	16515	24	3	2	945	2	4	false	6.187785848801911E-4	0.054761904761896914	3.2377887870987505E-48	ATPase activator activity
GO:0006457	16515	213	3	2	12841	3	1	false	8.126216219764811E-4	0.057533610835934855	0.0	protein folding
GO:0032781	16515	57	3	2	1216	2	3	false	0.0021604938271609147	0.10233848314606847	2.2160554102498312E-99	positive regulation of ATPase activity
GO:0043462	16515	78	3	2	1631	2	2	false	0.0022591432107206036	0.10233848314606847	1.973333025520025E-135	regulation of ATPase activity
GO:0060590	16515	39	3	2	801	2	2	false	0.0023127340823970275	0.10233848314606847	2.994168164921981E-67	ATPase regulator activity
GO:0060749	16515	19	3	1	4812	1	2	false	0.003948462177889384	0.12734959232822238	1.368865697155069E-53	mammary gland alveolus development
GO:0061377	16515	19	3	1	4812	1	2	false	0.003948462177889384	0.12734959232822238	1.368865697155069E-53	mammary gland lobule development
GO:0044093	16515	1894	3	3	11969	3	2	false	0.0039571907220634075	0.12734959232822238	0.0	positive regulation of molecular function
GO:0038065	16515	12	3	1	2604	1	1	false	0.004608294930870872	0.13594470046069074	5.054391858218658E-33	collagen-activated signaling pathway
GO:0009408	16515	164	3	2	3584	3	2	false	0.006056784623382201	0.16493090435979224	1.759220657776601E-288	response to heat
GO:0043085	16515	1381	3	3	6623	3	3	false	0.009050436212496361	0.21295822240472792	0.0	positive regulation of catalytic activity
GO:0055131	16515	6	3	1	644	1	1	false	0.00931677018633337	0.21295822240472792	1.0331461613542335E-14	C3HC4-type RING finger domain binding
GO:0007566	16515	47	3	1	4883	1	3	false	0.009625230391174144	0.21295822240472792	1.3830643960538394E-114	embryo implantation
GO:0032941	16515	68	3	1	6537	1	2	false	0.01040232522566598	0.21661312528739746	1.2606269032714877E-163	secretion by tissue
GO:0098554	16515	14	3	1	1100	1	2	false	0.012727272727274848	0.250303030303072	2.4945180077246257E-32	cytoplasmic side of endoplasmic reticulum membrane
GO:0038063	16515	10	3	1	665	1	2	false	0.015037593984960618	0.26621951219468015	2.2965498570435524E-22	collagen-activated tyrosine kinase receptor signaling pathway
GO:1903053	16515	37	3	1	2460	1	2	false	0.015040650406479105	0.26621951219468015	6.198706343481092E-83	regulation of extracellular matrix organization
GO:0065009	16515	3314	3	3	13061	3	2	false	0.0163243064794629	0.27518116636808887	0.0	regulation of molecular function
GO:1903748	16515	6	3	1	332	1	4	false	0.01807228915662647	0.29079956188389866	5.626456748831799E-13	negative regulation of establishment of protein localization to mitochondrion
GO:0070325	16515	26	3	1	1183	1	1	false	0.021978021978016522	0.31826726603955285	6.732772861707771E-54	lipoprotein particle receptor binding
GO:0044319	16515	29	3	1	1315	1	2	false	0.02205323193916754	0.31826726603955285	4.2929681108010467E-60	wound healing, spreading of cells
GO:0060004	16515	55	3	1	2447	1	1	false	0.02247650183895147	0.31826726603955285	9.870735437493267E-114	reflex
GO:0001763	16515	178	3	1	6187	1	2	false	0.028770001616328075	0.3811188808596423	0.0	morphogenesis of a branching structure
GO:0060589	16515	317	3	2	1853	2	2	false	0.029189720947535174	0.3811188808596423	0.0	nucleoside-triphosphatase regulator activity
GO:0050790	16515	2225	3	3	7147	3	2	false	0.030144996226186393	0.3811188808596423	0.0	regulation of catalytic activity
GO:0044706	16515	200	3	1	6112	1	2	false	0.03272251308892421	0.38929280118783793	0.0	multi-multicellular organism process
GO:1903828	16515	97	3	1	5832	2	3	false	0.03299091535490152	0.38929280118783793	1.1155587085248956E-213	negative regulation of cellular protein localization
GO:0030957	16515	10	3	1	274	1	1	false	0.036496350364962335	0.4129037165096785	1.796478475127877E-18	Tat protein binding
GO:0008283	16515	1612	3	2	13878	3	1	false	0.03732462974098789	0.4129037165096785	0.0	cell population proliferation
GO:0009266	16515	220	3	2	1117	2	1	false	0.038649993742848485	0.4146090237869201	6.843214967461627E-240	response to temperature stimulus
GO:0098552	16515	473	3	1	10934	1	3	false	0.043259557344227456	0.4282810685246548	0.0	side of membrane
GO:0097478	16515	473	3	1	10934	1	2	false	0.043259557344227456	0.4282810685246548	0.0	leaflet of membrane bilayer
GO:0007589	16515	75	3	1	1722	1	2	false	0.04355400696860896	0.4282810685246548	2.5252684098973796E-133	body fluid secretion
GO:0048522	16515	4621	3	3	12886	3	3	false	0.046096997656320034	0.437024087880651	0.0	positive regulation of cellular process
GO:0098772	16515	1567	3	2	11969	3	2	false	0.04691219022447666	0.437024087880651	0.0	molecular function regulator
GO:0043062	16515	323	3	1	6509	1	1	false	0.04962359809481442	0.450429582706777	0.0	extracellular structure organization
GO:1903321	16515	79	3	1	1488	1	3	false	0.05309139784950406	0.4571263370917512	1.7040598787480632E-133	negative regulation of protein modification by small protein conjugation or removal
GO:1904950	16515	161	3	1	5789	2	3	false	0.05485393203968856	0.4571263370917512	1.192427E-318	negative regulation of establishment of protein localization
GO:0048518	16515	5275	3	3	13878	3	2	false	0.054895102223561816	0.4571263370917512	0.0	positive regulation of biological process
GO:0090505	16515	29	3	1	505	1	2	false	0.05742574257425081	0.4571263370917512	8.072433832659443E-48	epiboly involved in wound healing
GO:0070303	16515	44	3	1	758	1	3	false	0.05804749340368977	0.4571263370917512	1.8699902215582812E-72	negative regulation of stress-activated protein kinase signaling cascade
GO:0061180	16515	67	3	1	1153	1	2	false	0.05810928013878194	0.4571263370917512	1.8564377412305345E-110	mammary gland epithelium development
GO:0014812	16515	79	3	1	1315	1	1	false	0.060076045627388094	0.46232435113250836	3.9347288395067554E-129	muscle cell migration
GO:0048471	16515	689	3	1	10934	1	2	false	0.06301445033861992	0.46719309077513976	0.0	perinuclear region of cytoplasm
GO:0009628	16515	1117	3	2	7281	3	1	false	0.06334821569832404	0.46719309077513976	0.0	response to abiotic stimulus
GO:0038083	16515	32	3	1	490	1	2	false	0.065306122448975	0.47180341524361535	6.070783418817036E-51	peptidyl-tyrosine autophosphorylation
GO:1903747	16515	67	3	1	944	1	3	false	0.0709745762711604	0.49307708889431406	1.9088718470652515E-104	regulation of establishment of protein localization to mitochondrion
GO:0042127	16515	1354	3	2	8277	3	2	false	0.07149238361766996	0.49307708889431406	0.0	regulation of cell population proliferation
GO:0043235	16515	336	3	1	4639	1	1	false	0.07242940288843032	0.49307708889431406	0.0	receptor complex
GO:0005518	16515	62	3	1	821	1	1	false	0.07551766138851577	0.5044009836138601	6.83727537635489E-95	collagen binding
GO:0051174	16515	1639	3	2	5798	2	2	false	0.07987508615453053	0.5062205062205523	0.0	regulation of phosphorus metabolic process
GO:0060560	16515	201	3	1	2516	1	2	false	0.07988871224169254	0.5062205062205523	1.670279347514282E-303	developmental growth involved in morphogenesis
GO:0031098	16515	295	3	1	3512	1	2	false	0.08399772209581612	0.5062205062205523	0.0	stress-activated protein kinase signaling cascade
GO:0022411	16515	554	3	1	6509	1	1	false	0.08511292057129238	0.5062205062205523	0.0	cellular component disassembly
GO:0043508	16515	14	3	1	162	1	4	false	0.08641975308641552	0.5062205062205523	1.8122875387855953E-20	negative regulation of JUN kinase activity
GO:0022617	16515	70	3	1	803	1	2	false	0.08717310087172199	0.5062205062205523	1.241217359233602E-102	extracellular matrix disassembly
GO:0031397	16515	71	3	1	812	1	3	false	0.08743842364532206	0.5062205062205523	5.254160417574559E-104	negative regulation of protein ubiquitination
GO:1903320	16515	217	3	1	2456	1	2	false	0.08835504885996776	0.5062205062205523	8.50003E-318	regulation of protein modification by small protein conjugation or removal
GO:0048588	16515	200	3	1	2255	1	3	false	0.0886917960088142	0.5062205062205523	1.6537138968796187E-292	developmental cell growth
GO:0060603	16515	30	3	1	333	1	3	false	0.09009009009009829	0.5062205062205523	2.163670723617789E-43	mammary gland duct morphogenesis
GO:0007258	16515	87	3	1	1849	2	2	false	0.09191525078485664	0.5084062309037383	9.840796225604256E-152	JUN phosphorylation
GO:0002011	16515	48	3	1	503	1	1	false	0.09542743538769605	0.509225843449112	2.6592686365226167E-68	morphogenesis of an epithelial sheet
GO:0022612	16515	110	3	1	1143	1	2	false	0.09623797025371476	0.509225843449112	1.4795575397025015E-156	gland morphogenesis
GO:0016049	16515	433	3	1	12855	3	2	false	0.09769201966864019	0.509225843449112	0.0	cell growth
GO:0004672	16515	1176	3	2	3759	2	4	false	0.09781739365689159	0.509225843449112	0.0	protein kinase activity
GO:0051345	16515	761	3	2	3821	3	3	false	0.10312189393871773	0.5290601515116823	0.0	positive regulation of hydrolase activity
GO:0070302	16515	221	3	1	2076	1	3	false	0.10645472061661568	0.5339088349215447	7.441940008568269E-305	regulation of stress-activated protein kinase signaling cascade
GO:0048589	16515	579	3	1	5407	1	2	false	0.10708341039386912	0.5339088349215447	0.0	developmental growth
GO:0070585	16515	132	3	1	1178	1	1	false	0.11205432937177491	0.5467181467181971	9.345379383782081E-179	protein localization to mitochondrion
GO:0006793	16515	3009	3	2	8863	2	1	false	0.11523582746234717	0.5467181467181971	0.0	phosphorus metabolic process
GO:0035966	16515	197	3	1	4840	3	2	false	0.11722801872516041	0.5467181467181971	0.0	response to topologically incorrect protein
GO:0006950	16515	3575	3	3	7281	3	1	false	0.11832308402056788	0.5467181467181971	0.0	response to stress
GO:0043409	16515	158	3	1	1330	1	4	false	0.11879699248127117	0.5467181467181971	8.307824877662033E-210	negative regulation of MAPK cascade
GO:0032873	16515	44	3	1	370	1	4	false	0.11891891891892988	0.5467181467181971	3.8051993013048065E-58	negative regulation of stress-activated MAPK cascade
GO:0019199	16515	100	3	1	1608	2	2	false	0.12054692313180955	0.5470975742135972	5.090666000335808E-162	transmembrane receptor protein kinase activity
GO:0050878	16515	455	3	1	3583	1	1	false	0.12698855707515305	0.5690373317038504	0.0	regulation of body fluid levels
GO:0048732	16515	406	3	1	3125	1	1	false	0.12992000000001813	0.5748960000000802	0.0	gland development
GO:0032989	16515	1057	3	1	7814	1	3	false	0.13527002815414413	0.5911801230440373	0.0	cellular component morphogenesis
GO:0044389	16515	301	3	1	2163	1	1	false	0.13915857605189538	0.6007577551508655	0.0	ubiquitin-like protein ligase binding
GO:0050896	16515	7281	3	3	13878	3	1	false	0.14438010959247394	0.6094072779279651	0.0	response to stimulus
GO:0071901	16515	130	3	1	899	1	3	false	0.14460511679646632	0.6094072779279651	1.2090892844090098E-160	negative regulation of protein serine/threonine kinase activity
GO:0051338	16515	966	3	2	3980	3	2	false	0.1480618420924885	0.6165822738019314	0.0	regulation of transferase activity
GO:0003824	16515	6357	3	3	11969	3	1	false	0.14979141258093986	0.6165822738019314	0.0	catalytic activity
GO:0016817	16515	1312	3	2	3358	2	1	false	0.15258241825460175	0.6165822738019314	0.0	hydrolase activity, acting on acid anhydrides
GO:0042175	16515	976	3	1	6329	1	2	false	0.1542107757936786	0.6165822738019314	0.0	nuclear outer membrane-endoplasmic reticulum membrane network
GO:0001558	16515	377	3	1	2432	1	3	false	0.1550164473682822	0.6165822738019314	0.0	regulation of cell growth
GO:0007423	16515	491	3	1	3125	1	1	false	0.15712000000003365	0.6180053333334656	0.0	sensory organ development
GO:0051348	16515	268	3	1	3222	2	3	false	0.15946137149668693	0.6187033135415916	0.0	negative regulation of transferase activity
GO:0043407	16515	73	3	1	454	1	4	false	0.16079295154188256	0.6187033135415916	2.212199502406759E-86	negative regulation of MAP kinase activity
GO:0008047	16515	455	3	2	1775	3	2	false	0.1632828110344023	0.6188192987713564	0.0	enzyme activator activity
GO:0046329	16515	35	3	1	213	1	3	false	0.16431924882629237	0.6188192987713564	6.389957982761916E-41	negative regulation of JNK cascade
GO:0016887	16515	525	3	2	1279	2	1	false	0.16830196713241935	0.6207462910784725	0.0	ATPase activity
GO:0001664	16515	200	3	1	1183	1	1	false	0.16906170752321045	0.6207462910784725	1.1343074011930345E-232	G protein-coupled receptor binding
GO:0060444	16515	24	3	1	141	1	2	false	0.17021276595745186	0.6207462910784725	1.2976578589622607E-27	branching involved in mammary gland duct morphogenesis
GO:0048754	16515	137	3	1	782	1	3	false	0.1751918158568108	0.6207462910784725	6.838383379165373E-157	branching morphogenesis of an epithelial tube
GO:0010715	16515	16	3	1	91	1	2	false	0.17582417582417562	0.6207462910784725	3.839318446554874E-18	regulation of extracellular matrix disassembly
GO:0060341	16515	720	3	1	4068	1	2	false	0.17699115044262173	0.6207462910784725	0.0	regulation of cellular localization
GO:0040007	16515	873	3	1	13878	3	1	false	0.177105580222954	0.6207462910784725	0.0	growth
GO:0051704	16515	905	3	1	13878	3	1	false	0.18316553312947192	0.6356921443905201	0.0	multi-organism process
GO:1902532	16515	532	3	1	2835	1	3	false	0.1876543209874952	0.6404978705134533	0.0	negative regulation of intracellular signal transduction
GO:0040008	16515	601	3	1	8954	3	2	false	0.18816886591355692	0.6404978705134533	0.0	regulation of growth
GO:0030155	16515	631	3	1	9139	3	2	false	0.19318152114920054	0.6407006869745504	0.0	regulation of cell adhesion
GO:0035295	16515	939	3	1	4812	1	2	false	0.1951371571073339	0.6407006869745504	0.0	tube development
GO:0060443	16515	39	3	1	199	1	2	false	0.19597989949748934	0.6407006869745504	2.4388364271003833E-42	mammary gland morphogenesis
GO:0043549	16515	879	3	2	1984	2	3	false	0.19616386462350152	0.6407006869745504	0.0	regulation of kinase activity
GO:0060089	16515	856	3	1	11969	3	1	false	0.19959101320738645	0.6407006869745504	0.0	molecular transducer activity
GO:1903827	16515	498	3	1	2490	1	3	false	0.19999999999996818	0.6407006869745504	0.0	regulation of cellular protein localization
GO:0051336	16515	1199	3	2	4153	3	2	false	0.20186396527201547	0.6407006869745504	0.0	regulation of hydrolase activity
GO:0008134	16515	635	3	1	5904	2	1	false	0.20355675562487915	0.6407006869745504	0.0	transcription factor binding
GO:0019904	16515	644	3	1	5904	2	1	false	0.20627550549578264	0.6407006869745504	0.0	protein domain specific binding
GO:0006468	16515	1849	3	2	4070	2	2	false	0.20632733987316032	0.6407006869745504	0.0	protein phosphorylation
GO:0007565	16515	177	3	1	843	1	2	false	0.20996441281132855	0.6463252359583505	2.1114224698166267E-187	female pregnancy
GO:0043506	16515	84	3	1	396	1	3	false	0.21212121212119153	0.6473354231974293	2.743560040923577E-88	regulation of JUN kinase activity
GO:0080135	16515	675	3	1	8569	3	3	false	0.2182139190928666	0.6513837230749939	0.0	regulation of cellular response to stress
GO:0010563	16515	514	3	1	4325	2	3	false	0.22358819975055305	0.6513837230749939	0.0	negative regulation of phosphorus metabolic process
GO:0030030	16515	1456	3	1	6509	1	1	false	0.22369027500317964	0.6513837230749939	0.0	cell projection organization
GO:0048729	16515	682	3	1	3010	1	2	false	0.22657807309004077	0.6513837230749939	0.0	tissue morphogenesis
GO:0046777	16515	230	3	1	1849	2	1	false	0.23336880354179104	0.6513837230749939	8.973681207913746E-301	protein autophosphorylation
GO:0031396	16515	193	3	1	826	1	2	false	0.2336561743341094	0.6513837230749939	2.883176908307371E-194	regulation of protein ubiquitination
GO:1990138	16515	155	3	1	663	1	3	false	0.2337858220211523	0.6513837230749939	7.134946915597236E-156	neuron projection extension
GO:0044092	16515	1033	3	1	11969	3	2	false	0.23723348423025514	0.6513837230749939	0.0	negative regulation of molecular function
GO:0072655	16515	128	3	1	538	1	2	false	0.23791821561343776	0.6513837230749939	1.575406074067727E-127	establishment of protein localization to mitochondrion
GO:0072594	16515	534	3	1	2220	1	2	false	0.24054054054040105	0.6513837230749939	0.0	establishment of protein localization to organelle
GO:0009887	16515	957	3	1	3945	1	2	false	0.24258555133069343	0.6513837230749939	0.0	animal organ morphogenesis
GO:0090087	16515	662	3	1	2719	1	2	false	0.2434718646561063	0.6513837230749939	0.0	regulation of peptide transport
GO:0044877	16515	821	3	1	9221	3	1	false	0.24405538169129842	0.6513837230749939	0.0	protein-containing complex binding
GO:0031589	16515	308	3	1	1255	1	1	false	0.245418326693309	0.6513837230749939	7.269762113801913E-303	cell-substrate adhesion
GO:0032880	16515	928	3	1	3765	1	2	false	0.2464807436922732	0.6513837230749939	0.0	regulation of protein localization
GO:0048523	16515	4164	3	2	12864	3	3	false	0.24648355684130885	0.6513837230749939	0.0	negative regulation of cellular process
GO:0000003	16515	1253	3	1	13878	3	1	false	0.2471573889782242	0.6513837230749939	0.0	reproduction
GO:0022414	16515	1253	3	1	13878	3	2	false	0.2471573889782242	0.6513837230749939	0.0	reproductive process
GO:0022610	16515	1260	3	1	13878	3	1	false	0.24840904693537902	0.6513837230749939	0.0	biological adhesion
GO:0004707	16515	327	3	1	1291	1	2	false	0.2532920216886014	0.653673602949247	1.97086294E-316	MAP kinase activity
GO:0031400	16515	549	3	1	4015	2	3	false	0.2548068063146035	0.653673602949247	0.0	negative regulation of protein modification process
GO:0050794	16515	8239	3	3	12995	3	2	false	0.2548219130141133	0.653673602949247	0.0	regulation of cellular process
GO:0010810	16515	190	3	1	730	1	2	false	0.2602739726027582	0.6628560165566647	5.050527098260635E-181	regulation of cell-substrate adhesion
GO:0048519	16515	4686	3	2	13878	3	2	false	0.2650266090557969	0.6632639875952535	0.0	negative regulation of biological process
GO:0050789	16515	8917	3	3	13878	3	2	false	0.26523046784051957	0.6632639875952535	0.0	regulation of biological process
GO:0016909	16515	87	3	1	327	1	1	false	0.2660550458715424	0.6632639875952535	1.0811732274039784E-81	SAP kinase activity
GO:0043412	16515	3949	3	2	7606	2	1	false	0.2695310097224153	0.6672306114806644	0.0	macromolecule modification
GO:0030234	16515	928	3	2	2684	3	2	false	0.2758906317781561	0.6718979804073407	0.0	enzyme regulator activity
GO:0043408	16515	663	3	1	2391	1	3	false	0.2772898368882205	0.6718979804073407	0.0	regulation of MAPK cascade
GO:0007595	16515	45	3	1	161	1	3	false	0.279503105590065	0.6718979804073407	5.347213382516864E-41	lactation
GO:0033673	16515	244	3	1	1562	2	4	false	0.2881028527465901	0.6718979804073407	3.9620034999220625E-293	negative regulation of kinase activity
GO:0007165	16515	4610	3	2	12851	3	5	false	0.2937143213818386	0.6718979804073407	0.0	signal transduction
GO:0019220	16515	1639	3	2	2991	2	2	false	0.3001962408958125	0.6718979804073407	0.0	regulation of phosphate metabolic process
GO:0051248	16515	992	3	1	6003	2	4	false	0.30321660229407227	0.6718979804073407	0.0	negative regulation of protein metabolic process
GO:0005789	16515	960	3	1	3161	1	2	false	0.3037013603293256	0.6718979804073407	0.0	endoplasmic reticulum membrane
GO:0023052	16515	5095	3	2	13878	3	1	false	0.3053701129467339	0.6718979804073407	0.0	signaling
GO:0004713	16515	211	3	1	1261	2	2	false	0.306767116045547	0.6718979804073407	1.5569816001491947E-246	protein tyrosine kinase activity
GO:0043086	16515	749	3	1	6503	3	3	false	0.30730472738974113	0.6718979804073407	0.0	negative regulation of catalytic activity
GO:0018212	16515	354	3	1	1150	1	1	false	0.30782608695647534	0.6718979804073407	1.8418560259272367E-307	peptidyl-tyrosine modification
GO:0051403	16515	267	3	1	861	1	2	false	0.3101045296168499	0.6718979804073407	1.0042303782305699E-230	stress-activated MAPK cascade
GO:0042026	16515	36	3	1	213	2	1	false	0.31012490034544055	0.6718979804073407	1.2923510526934796E-41	protein refolding
GO:0032269	16515	939	3	1	5476	2	4	false	0.31357315108346673	0.6718979804073407	0.0	negative regulation of cellular protein metabolic process
GO:0006469	16515	225	3	1	1310	2	4	false	0.31412009633846916	0.6718979804073407	3.902673230896011E-260	negative regulation of protein kinase activity
GO:0045936	16515	514	3	1	2991	2	3	false	0.31421332000386204	0.6718979804073407	0.0	negative regulation of phosphate metabolic process
GO:0035239	16515	770	3	1	2445	1	2	false	0.3149284253573552	0.6718979804073407	0.0	tube morphogenesis
GO:0060562	16515	298	3	1	946	1	2	false	0.3150105708245605	0.6718979804073407	3.7862954905498384E-255	epithelial tube morphogenesis
GO:0040011	16515	1650	3	1	13878	3	1	false	0.31597343074473105	0.6718979804073407	0.0	locomotion
GO:0023014	16515	859	3	1	4966	2	2	false	0.31606051056364676	0.6718979804073407	0.0	signal transduction by protein phosphorylation
GO:0012505	16515	3456	3	1	10934	1	3	false	0.31607828791008497	0.6718979804073407	0.0	endomembrane system
GO:0032872	16515	218	3	1	687	1	3	false	0.3173216885007101	0.6718979804073407	1.1479347801484123E-185	regulation of stress-activated MAPK cascade
GO:0070201	16515	688	3	1	2163	1	2	false	0.31807674526151986	0.6718979804073407	0.0	regulation of establishment of protein localization
GO:0030879	16515	131	3	1	406	1	1	false	0.3226600985221677	0.6718979804073407	3.0967671091572335E-110	mammary gland development
GO:0061138	16515	166	3	1	513	1	2	false	0.3235867446393482	0.6718979804073407	1.4674518701577213E-139	morphogenesis of a branching epithelium
GO:0023057	16515	1267	3	1	7020	2	3	false	0.32841514018124085	0.6718979804073407	0.0	negative regulation of signaling
GO:0065007	16515	9584	3	3	13878	3	1	false	0.32931968937529044	0.6718979804073407	0.0	biological regulation
GO:0051223	16515	642	3	1	1947	1	3	false	0.32973805855150695	0.6718979804073407	0.0	regulation of protein transport
GO:0016772	16515	1632	3	2	2841	2	1	false	0.3299016910333717	0.6718979804073407	0.0	transferase activity, transferring phosphorus-containing groups
GO:0043068	16515	611	3	1	1849	1	3	false	0.3304488912922564	0.6718979804073407	0.0	positive regulation of programmed cell death
GO:0042326	16515	423	3	1	2287	2	3	false	0.3357732338549043	0.6718979804073407	0.0	negative regulation of phosphorylation
GO:0010942	16515	661	3	1	5164	3	3	false	0.33700524647408103	0.6718979804073407	0.0	positive regulation of cell death
GO:0031090	16515	3159	3	1	9284	1	2	false	0.3402628177536116	0.6718979804073407	0.0	organelle membrane
GO:0000165	16515	840	3	1	2466	1	2	false	0.34063260340578416	0.6718979804073407	0.0	MAPK cascade
GO:0010648	16515	1264	3	1	6700	2	3	false	0.34174492517151556	0.6718979804073407	0.0	negative regulation of cell communication
GO:0060548	16515	893	3	1	4730	2	3	false	0.34197871350039954	0.6718979804073407	0.0	negative regulation of cell death
GO:0019538	16515	5250	3	2	8935	2	3	false	0.34521954132159616	0.6718979804073407	0.0	protein metabolic process
GO:0018108	16515	354	3	1	1849	2	2	false	0.34633849114631965	0.6718979804073407	0.0	peptidyl-tyrosine phosphorylation
GO:0001933	16515	387	3	1	2003	2	4	false	0.34916805610787655	0.6718979804073407	0.0	negative regulation of protein phosphorylation
GO:0007154	16515	5113	3	2	12841	3	1	false	0.34936650683767567	0.6718979804073407	0.0	cell communication
GO:0098562	16515	167	3	1	473	1	1	false	0.35306553911203564	0.6718979804073407	1.074544485943691E-132	cytoplasmic side of membrane
GO:0016301	16515	1426	3	2	2396	2	2	false	0.35411315309825675	0.6718979804073407	0.0	kinase activity
GO:0043065	16515	606	3	1	1697	1	3	false	0.3571007660579898	0.6718979804073407	0.0	positive regulation of apoptotic process
GO:0048858	16515	618	3	1	1730	1	3	false	0.3572254335257796	0.6718979804073407	0.0	cell projection morphogenesis
GO:0008285	16515	631	3	1	4571	3	3	false	0.359661911813813	0.6718979804073407	0.0	negative regulation of cell population proliferation
GO:0005102	16515	1183	3	1	5904	2	1	false	0.360623209823149	0.6718979804073407	0.0	signaling receptor binding
GO:0007167	16515	947	3	1	2604	1	1	false	0.3636712749612888	0.674029483436106	0.0	enzyme linked receptor protein signaling pathway
GO:0004714	16515	84	3	1	227	1	2	false	0.3700440528634435	0.6822297371004142	1.9772107785203065E-64	transmembrane receptor protein tyrosine kinase activity
GO:0009888	16515	1798	3	1	4812	1	1	false	0.3736492103072989	0.6822297371004142	0.0	tissue development
GO:0030182	16515	1250	3	1	3328	1	2	false	0.37560096153843164	0.6822297371004142	0.0	neuron differentiation
GO:0048468	16515	1897	3	1	5006	1	3	false	0.3789452656821435	0.6822297371004142	0.0	cell development
GO:0031323	16515	4758	3	2	11275	3	3	false	0.383932486952778	0.6822297371004142	0.0	regulation of cellular metabolic process
GO:0008219	16515	1921	3	1	12841	3	1	false	0.3850305726343325	0.6822297371004142	0.0	cell death
GO:0051179	16515	5875	3	2	13878	3	1	false	0.38589105521049927	0.6822297371004142	0.0	localization
GO:0043405	16515	318	3	1	824	1	3	false	0.38592233009720245	0.6822297371004142	7.807640278158091E-238	regulation of MAP kinase activity
GO:0035556	16515	2462	3	1	11378	2	2	false	0.38595850583595853	0.6822297371004142	0.0	intracellular signal transduction
GO:0022008	16515	1450	3	1	3721	1	2	false	0.3896801934959465	0.6822297371004142	0.0	neurogenesis
GO:0042325	16515	1477	3	2	2359	2	2	false	0.3919179106172628	0.6822297371004142	0.0	regulation of phosphorylation
GO:0043583	16515	193	3	1	491	1	1	false	0.3930753564154497	0.6822297371004142	3.480694703029487E-142	ear development
GO:0031324	16515	2129	3	1	9593	2	4	false	0.3946292155779225	0.6822297371004142	0.0	negative regulation of cellular metabolic process
GO:0019222	16515	5105	3	2	11880	3	2	false	0.3952564548019187	0.6822297371004142	0.0	regulation of metabolic process
GO:0001952	16515	106	3	1	267	1	2	false	0.39700374531832017	0.6822297371004142	2.5422123065086857E-77	regulation of cell-matrix adhesion
GO:0002009	16515	503	3	1	1246	1	2	false	0.40369181380415436	0.6903715076650756	0.0	morphogenesis of an epithelium
GO:0006928	16515	2076	3	1	12841	3	1	false	0.41084984678198044	0.697048865776909	0.0	movement of cell or subcellular component
GO:0051172	16515	1965	3	1	8407	2	3	false	0.4128574069046822	0.697048865776909	0.0	negative regulation of nitrogen compound metabolic process
GO:0008284	16515	816	3	1	4921	3	3	false	0.41960088684656877	0.697048865776909	0.0	positive regulation of cell population proliferation
GO:0016740	16515	2841	3	2	6357	3	1	false	0.4206502799672668	0.697048865776909	0.0	transferase activity
GO:0009968	16515	1148	3	1	4789	2	5	false	0.42200632785437214	0.697048865776909	0.0	negative regulation of signal transduction
GO:0009611	16515	602	3	1	3575	3	1	false	0.42498025783332294	0.697048865776909	0.0	response to wounding
GO:0009892	16515	2467	3	1	10162	2	3	false	0.42661653576613967	0.697048865776909	0.0	negative regulation of metabolic process
GO:0010941	16515	1424	3	1	8412	3	2	false	0.4267694496588052	0.697048865776909	0.0	regulation of cell death
GO:0043069	16515	808	3	1	1883	1	3	false	0.42910249601722683	0.697048865776909	0.0	negative regulation of programmed cell death
GO:0048585	16515	1457	3	1	8481	3	3	false	0.43195800278670854	0.697048865776909	0.0	negative regulation of response to stimulus
GO:0051674	16515	1451	3	1	5875	2	1	false	0.4329906185947071	0.697048865776909	0.0	localization of cell
GO:0051716	16515	5952	3	2	13037	3	2	false	0.4349792601163406	0.697048865776909	0.0	cellular response to stimulus
GO:0010562	16515	1074	3	1	4324	2	3	false	0.43511225694443456	0.697048865776909	0.0	positive regulation of phosphorus metabolic process
GO:0005773	16515	3678	3	1	8452	1	2	false	0.4351632749624206	0.697048865776909	0.0	vacuole
GO:0071900	16515	482	3	1	1083	1	2	false	0.4450600184672408	0.7071895565550078	2.77E-322	regulation of protein serine/threonine kinase activity
GO:0044267	16515	4687	3	2	7022	2	2	false	0.4454894664174202	0.7071895565550078	0.0	cellular protein metabolic process
GO:0009653	16515	2361	3	1	5265	1	2	false	0.448433048434521	0.7086843711866984	0.0	anatomical structure morphogenesis
GO:0005488	16515	9221	3	3	11969	3	1	false	0.4572229480303556	0.7193641049010928	0.0	binding
GO:0043066	16515	795	3	1	1702	1	3	false	0.46709753231478407	0.7283612540374077	0.0	negative regulation of apoptotic process
GO:1901564	16515	6170	3	2	9003	2	2	false	0.4696492958551283	0.7283612540374077	0.0	organonitrogen compound metabolic process
GO:0140096	16515	3053	3	2	6357	3	1	false	0.4703977110006338	0.7283612540374077	0.0	catalytic activity, acting on a protein
GO:0051347	16515	662	3	1	3461	3	3	false	0.4711715456908654	0.7283612540374077	0.0	positive regulation of transferase activity
GO:0007399	16515	1971	3	1	4127	1	1	false	0.4775866246659873	0.7350681092685195	0.0	nervous system development
GO:0036211	16515	3764	3	2	5415	2	2	false	0.483133465065599	0.7403863490615673	0.0	protein modification process
GO:0070647	16515	1066	3	1	3764	2	1	false	0.4862651133873587	0.741973491978987	0.0	protein modification by small protein conjugation or removal
GO:0010605	16515	2252	3	1	7683	2	3	false	0.5003401004041759	0.7601733714295204	0.0	negative regulation of macromolecule metabolic process
GO:0051049	16515	1594	3	1	5283	2	2	false	0.5124484291356344	0.768378356078241	0.0	regulation of transport
GO:0071944	16515	5612	3	1	10934	1	1	false	0.5132613865040625	0.768378356078241	0.0	cell periphery
GO:0048666	16515	1027	3	1	1990	1	2	false	0.5160804020101041	0.768378356078241	0.0	neuron development
GO:0044260	16515	6589	3	2	9167	2	2	false	0.516613812783276	0.768378356078241	0.0	cellular macromolecule metabolic process
GO:0018193	16515	1150	3	1	3764	2	1	false	0.5177622993381494	0.768378356078241	0.0	peptidyl-amino acid modification
GO:0005737	16515	6076	3	1	11683	1	2	false	0.5200718993428045	0.768378356078241	0.0	cytoplasm
GO:0061564	16515	477	3	1	915	1	1	false	0.5213114754098666	0.768378356078241	3.141381716105017E-274	axon development
GO:1902531	16515	1775	3	1	3387	1	2	false	0.5240625922641011	0.768378356078241	0.0	regulation of intracellular signal transduction
GO:0051128	16515	2242	3	1	10141	3	2	false	0.52746114952122	0.768378356078241	0.0	regulation of cellular component organization
GO:0060156	16515	45	3	1	85	1	4	false	0.5294117647058859	0.768378356078241	3.464607421570597E-25	milk ejection reflex
GO:0046903	16515	1477	3	1	4702	2	1	false	0.5296167200087311	0.768378356078241	0.0	secretion
GO:0016787	16515	3358	3	2	6357	3	1	false	0.5423165019371524	0.7818811264866943	0.0	hydrolase activity
GO:0033674	16515	596	3	1	1822	2	4	false	0.5473440426390318	0.7818811264866943	0.0	positive regulation of kinase activity
GO:0032879	16515	2429	3	1	10462	3	2	false	0.5473615005749972	0.7818811264866943	0.0	regulation of localization
GO:0016310	16515	2217	3	2	2991	2	1	false	0.5493483795857319	0.7818811264866943	0.0	phosphorylation
GO:0140297	16515	350	3	1	635	1	1	false	0.5511811023620958	0.7818811264866943	6.174730174088627E-189	DNA-binding transcription factor binding
GO:0003674	16515	11969	3	3	14589	3	1	false	0.5521759367843886	0.7818811264866943	0.0	molecular_function
GO:0080134	16515	1277	3	1	5300	3	2	false	0.5627352896088343	0.7936585359423401	0.0	regulation of response to stress
GO:0016020	16515	6329	3	1	10934	1	1	false	0.5788366563045235	0.8107184375726681	0.0	membrane
GO:0030544	16515	42	3	1	120	2	1	false	0.57941176470589	0.8107184375726681	2.37845540100506E-33	Hsp70 protein binding
GO:0033365	16515	1178	3	1	2012	1	1	false	0.5854870775346548	0.8140501080077086	0.0	protein localization to organelle
GO:0045937	16515	1074	3	1	2991	2	3	false	0.5892949752252727	0.8140501080077086	0.0	positive regulation of phosphate metabolic process
GO:0031175	16515	915	3	1	1533	1	2	false	0.5968688845399999	0.8140501080077086	0.0	neuron projection development
GO:0070727	16515	2015	3	1	3370	1	2	false	0.5979228486657159	0.8140501080077086	0.0	cellular macromolecule localization
GO:0019899	16515	2163	3	1	5904	2	1	false	0.5985419429819703	0.8140501080077086	0.0	enzyme binding
GO:0032990	16515	638	3	1	1057	1	1	false	0.6035950804161297	0.8140501080077086	2.1711294386699665E-307	cell part morphogenesis
GO:0090504	16515	29	3	1	48	1	1	false	0.604166666666664	0.8140501080077086	8.664123881800278E-14	epiboly
GO:0051246	16515	2575	3	1	6895	2	4	false	0.6074803514880215	0.8140501080077086	0.0	regulation of protein metabolic process
GO:0032268	16515	2427	3	1	6488	2	3	false	0.6082542586839568	0.8140501080077086	0.0	regulation of cellular protein metabolic process
GO:0016773	16515	1274	3	2	1632	2	1	false	0.6092895312626407	0.8140501080077086	0.0	phosphotransferase activity, alcohol group as acceptor
GO:0031325	16515	2641	3	1	9799	3	4	false	0.6102548295311656	0.8140501080077086	0.0	positive regulation of cellular metabolic process
GO:0048869	16515	3513	3	1	13027	3	2	false	0.6104894129143742	0.8140501080077086	0.0	cellular developmental process
GO:0009893	16515	2828	3	1	10458	3	3	false	0.611687369293928	0.8140501080077086	0.0	positive regulation of metabolic process
GO:0060429	16515	1111	3	1	1798	1	1	false	0.6179087875420136	0.8192498531455911	0.0	epithelium development
GO:0045184	16515	1978	3	1	5129	2	2	false	0.6226205550422915	0.8224167033021313	0.0	establishment of protein localization
GO:0031399	16515	1687	3	1	4320	2	2	false	0.6285761450241856	0.8228484585569816	0.0	regulation of protein modification process
GO:0007160	16515	194	3	1	308	1	1	false	0.6298701298700592	0.8228484585569816	1.494935164702491E-87	cell-matrix adhesion
GO:0032991	16515	4639	3	1	11845	2	1	false	0.6299207126241301	0.8228484585569816	0.0	protein-containing complex
GO:0044703	16515	843	3	1	1312	1	2	false	0.6425304878047864	0.8357018901553666	0.0	multi-organism reproductive process
GO:0006464	16515	3764	3	2	4687	2	2	false	0.644891414680917	0.8357018901553666	0.0	cellular protein modification process
GO:0033554	16515	1926	3	1	6548	3	2	false	0.6483740871929364	0.8357018901553666	0.0	cellular response to stress
GO:0048513	16515	3125	3	1	4812	1	2	false	0.6494181213633105	0.8357018901553666	0.0	animal organ development
GO:0048812	16515	604	3	1	927	1	2	false	0.6515641855448621	0.8357018901553666	1.979770327319711E-259	neuron projection morphogenesis
GO:0051234	16515	4792	3	2	5875	2	1	false	0.6652749440408866	0.8502069681966565	0.0	establishment of localization
GO:0048870	16515	1451	3	1	2148	1	3	false	0.675512104283355	0.8601844781162146	0.0	cell motility
GO:0043067	16515	1303	3	1	1919	1	2	false	0.6789994788957627	0.8615262205344086	0.0	regulation of programmed cell death
GO:0007275	16515	4343	3	1	6284	1	2	false	0.6911203055396322	0.8727839529226217	0.0	multicellular organism development
GO:0007169	16515	663	3	1	947	1	1	false	0.7001055966206824	0.8727839529226217	2.243481396692591E-250	transmembrane receptor protein tyrosine kinase signaling pathway
GO:0042327	16515	1021	3	1	2255	2	3	false	0.7006510229655004	0.8727839529226217	0.0	positive regulation of phosphorylation
GO:0004888	16515	596	3	1	850	1	1	false	0.7011764705885416	0.8727839529226217	2.4718895390397115E-224	transmembrane signaling receptor activity
GO:0005515	16515	5904	3	2	9221	3	1	false	0.7049167554548422	0.8727839529226217	0.0	protein binding
GO:0009605	16515	2447	3	1	7281	3	1	false	0.7074121840707224	0.8727839529226217	0.0	response to external stimulus
GO:0045859	16515	785	3	1	1710	2	3	false	0.707533902045595	0.8727839529226217	0.0	regulation of protein kinase activity
GO:0046328	16515	175	3	1	247	1	2	false	0.708502024291427	0.8727839529226217	3.2880656049258255E-64	regulation of JNK cascade
GO:0071705	16515	2183	3	1	4702	2	1	false	0.7130468362829236	0.8727839529226217	0.0	nitrogen compound transport
GO:0051641	16515	2730	3	1	5875	2	1	false	0.7134757568553679	0.8727839529226217	0.0	cellular localization
GO:0043170	16515	7606	3	2	8995	2	1	false	0.7149925038066675	0.8727839529226217	0.0	macromolecule metabolic process
GO:0033036	16515	2808	3	1	5875	2	1	false	0.7275140503814528	0.8850170922166126	0.0	macromolecule localization
GO:0023051	16515	3308	3	1	9004	3	2	false	0.7468841002013573	0.8986209262876801	0.0	regulation of signaling
GO:0065008	16515	3583	3	1	9584	3	1	false	0.7545577749466303	0.8986209262876801	0.0	regulation of biological quality
GO:0008152	16515	9406	3	2	13878	3	1	false	0.7554272586716739	0.8986209262876801	0.0	metabolic process
GO:0042981	16515	1289	3	1	1705	1	2	false	0.7560117302046409	0.8986209262876801	0.0	regulation of apoptotic process
GO:0044237	16515	8863	3	2	13059	3	2	false	0.7566404482605247	0.8986209262876801	0.0	cellular metabolic process
GO:0051171	16515	4412	3	1	8635	2	2	false	0.7608530071714643	0.8986209262876801	0.0	regulation of nitrogen compound metabolic process
GO:0032502	16515	5265	3	1	13878	3	1	false	0.7609849240888042	0.8986209262876801	0.0	developmental process
GO:0048583	16515	3777	3	1	9953	3	2	false	0.761120007490927	0.8986209262876801	0.0	regulation of response to stimulus
GO:0007254	16515	204	3	1	267	1	1	false	0.7640449438201796	0.8986209262876801	7.681357302718502E-63	JNK cascade
GO:0080090	16515	4581	3	1	8908	2	2	false	0.7640816350638184	0.8986209262876801	0.0	regulation of primary metabolic process
GO:0010033	16515	2958	3	1	3829	1	1	false	0.7725254635656792	0.9003085117601892	0.0	response to organic substance
GO:0010646	16515	3269	3	1	8383	3	2	false	0.7730216690126152	0.9003085117601892	0.0	regulation of cell communication
GO:0015833	16515	1929	3	1	2495	1	2	false	0.7731462925850212	0.9003085117601892	0.0	peptide transport
GO:0071702	16515	2495	3	1	4702	2	1	false	0.7797403395991394	0.9050100990757224	0.0	organic substance transport
GO:0061629	16515	274	3	1	350	1	1	false	0.7828571428572448	0.9056582633054401	5.604212205537044E-79	RNA polymerase II-specific DNA-binding transcription factor binding
GO:0006807	16515	8339	3	2	9406	2	1	false	0.7859810771650153	0.905916131143417	0.0	nitrogen compound metabolic process
GO:0009966	16515	2880	3	1	5336	2	4	false	0.7881982157970973	0.905916131143417	0.0	regulation of signal transduction
GO:0009987	16515	12841	3	3	13878	3	1	false	0.7921516040267216	0.9070565312093627	0.0	cellular process
GO:0034613	16515	2012	3	1	2533	1	2	false	0.7943150414545266	0.9070565312093627	0.0	cellular protein localization
GO:0050750	16515	21	3	1	26	1	1	false	0.8076923076923062	0.915870517719254	1.5202189115232473E-5	low-density lipoprotein particle receptor binding
GO:0043227	16515	7507	3	1	9283	1	1	false	0.808682537973074	0.915870517719254	0.0	membrane-bounded organelle
GO:0007166	16515	2604	3	1	4610	2	1	false	0.81070564099753	0.915870517719254	0.0	cell surface receptor signaling pathway
GO:0043231	16515	7335	3	1	9029	1	2	false	0.812382323626683	0.915870517719254	0.0	intracellular membrane-bounded organelle
GO:0032501	16515	6028	3	1	13878	3	1	false	0.8190509873980014	0.9190966556355721	0.0	multicellular organismal process
GO:0060255	16515	4602	3	1	7947	2	2	false	0.8228624567333991	0.9190966556355721	0.0	regulation of macromolecule metabolic process
GO:0001932	16515	1331	3	1	2298	2	3	false	0.8230328808940011	0.9190966556355721	0.0	regulation of protein phosphorylation
GO:0032446	16515	886	3	1	1066	1	1	false	0.8311444652909008	0.9252362915502481	1.8746522401419E-209	protein modification by small protein conjugation
GO:0014909	16515	66	3	1	79	1	1	false	0.8354430379746691	0.9271060672195388	3.7889316453175926E-15	smooth muscle cell migration
GO:0042060	16515	505	3	1	602	1	1	false	0.8388704318937582	0.92800041528247	8.253237307151272E-115	wound healing
GO:0043229	16515	9004	3	1	10673	1	2	false	0.8436240981907518	0.9303518092197075	0.0	intracellular organelle
GO:0043226	16515	9283	3	1	10934	1	1	false	0.849003109566795	0.93337608939952	0.0	organelle
GO:0044238	16515	8708	3	2	9406	2	1	false	0.8570836107254336	0.9347278071797172	0.0	primary metabolic process
GO:0048731	16515	4127	3	1	4812	1	2	false	0.8576475477984249	0.9347278071797172	0.0	system development
GO:0071840	16515	6683	3	1	13878	3	1	false	0.8606764507703596	0.9347278071797172	0.0	cellular component organization or biogenesis
GO:0008150	16515	13878	3	3	14589	3	1	false	0.8607945342954457	0.9347278071797172	0.0	biological_process
GO:0005886	16515	5537	3	1	6400	1	2	false	0.8651562500031486	0.9365911697281791	0.0	plasma membrane
GO:0016043	16515	6509	3	1	12854	3	2	false	0.8797525176564943	0.9494889977146311	0.0	cellular component organization
GO:0042886	16515	1950	3	1	2183	1	1	false	0.8932661475035535	0.9549790415501996	3.676E-321	amide transport
GO:0042221	16515	3829	3	1	7281	3	1	false	0.893477656671982	0.9549790415501996	0.0	response to chemical
GO:0008104	16515	2531	3	1	2808	1	1	false	0.9013532763532341	0.9549790415501996	0.0	protein localization
GO:0016477	16515	1315	3	1	1451	1	1	false	0.9062715368704692	0.9549790415501996	2.5941692467191015E-195	cell migration
GO:0004674	16515	817	3	1	1176	2	1	false	0.906989434070991	0.9549790415501996	2.3066182299E-313	protein serine/threonine kinase activity
GO:0005575	16515	11845	3	2	14589	3	1	false	0.9071973142816022	0.9549790415501996	0.0	cellular_component
GO:0000902	16515	960	3	1	1057	1	1	false	0.9082308420055522	0.9549790415501996	4.187268842637695E-140	cell morphogenesis
GO:0006986	16515	179	3	1	197	1	1	false	0.9086294416243469	0.9549790415501996	7.140022202382867E-26	response to unfolded protein
GO:0016567	16515	807	3	1	886	1	1	false	0.9108352144466583	0.9549790415501996	4.584485883610353E-115	protein ubiquitination
GO:0048856	16515	4812	3	1	5265	1	1	false	0.9139601139625344	0.9549790415501996	0.0	anatomical structure development
GO:0071704	16515	8995	3	2	9406	2	1	false	0.9145138279251911	0.9549790415501996	0.0	organic substance metabolic process
GO:0006915	16515	1695	3	1	1819	1	1	false	0.9318306761956433	0.9702001746272286	6.637702222380925E-196	apoptotic process
GO:0015031	16515	1899	3	1	2008	1	2	false	0.945717131473267	0.973729320311029	2.850273740397961E-183	protein transport
GO:0031625	16515	285	3	1	301	1	1	false	0.9468438538205918	0.973729320311029	6.914283224319179E-27	ubiquitin protein ligase binding
GO:0012501	16515	1819	3	1	1921	1	1	false	0.9469026548681181	0.973729320311029	1.7730777300949983E-172	programmed cell death
GO:0030154	16515	3328	3	1	3513	1	1	false	0.9473384571602879	0.973729320311029	6.4067112836E-314	cell differentiation
GO:0017111	16515	1279	3	2	1312	2	1	false	0.9503090640172915	0.973729320311029	1.671504200825845E-66	nucleoside-triphosphatase activity
GO:0048699	16515	1380	3	1	1450	1	1	false	0.9517241379311188	0.973729320311029	3.2946673344839256E-121	generation of neurons
GO:0006810	16515	4702	3	2	4792	2	1	false	0.9627862864732899	0.9822084882177079	1.9528703698435357E-193	transport
GO:0120036	16515	1437	3	1	1456	1	1	false	0.9869505494513129	0.9967637540452996	1.0870553178834464E-43	plasma membrane bounded cell projection organization
GO:0005622	16515	10525	3	1	11845	2	1	false	0.9875896147787252	0.9967637540452996	0.0	intracellular
GO:0006796	16515	2991	3	2	3009	2	1	false	0.9880697004732796	0.9967637540452996	1.6476590431454356E-47	phosphate-containing compound metabolic process
GO:0038023	16515	850	3	1	856	1	1	false	0.9929906542054951	0.9967637540452996	1.862586969397614E-15	signaling receptor activity
GO:0110165	16515	10934	3	1	11845	2	1	false	0.9940908324389506	0.9967637540452996	0.0	cellular anatomical entity
GO:0007155	16515	1255	3	1	1260	1	1	false	0.9960317460319057	0.9967637540452996	3.808723211297523E-14	cell adhesion
GO:0120039	16515	616	3	1	618	1	1	false	0.9967637540452995	0.9967637540452996	5.24513120695616E-6	plasma membrane bounded cell projection morphogenesis
GO:0000000	16515	14589	3	3	0	0	0	true	1.0	1.0	1.0	Gene Ontology
GO:0004705	16515	87	3	1	87	1	2	true	1.0	1.0	1.0	JUN kinase activity
GO:0016462	16515	1312	3	2	1312	2	1	true	1.0	1.0	1.0	pyrophosphatase activity
GO:0016818	16515	1312	3	2	1312	2	1	true	1.0	1.0	1.0	hydrolase activity, acting on acid anhydrides, in phosphorus-containing anhydrides
GO:0030198	16515	323	3	1	323	1	1	true	1.0	1.0	1.0	extracellular matrix organization
