## Supplementary File S3 for "PIGNON: A protein-protein interaction-guided functional enrichment analysis for quantitative proteomics": table-mcl2_cluster1072-Parent-Child-Union-Benjamini-Hochberg.txt

ID	Pop.total	Pop.term	Study.total	Study.term	Pop.family	Study.family	nparents	is.trivial	p	p.adjusted	p.min	name
GO:0051235	16515	296	3	2	7011	2	2	false	0.001776706707674742	0.33245415377914045	0.0	maintenance of location
GO:0008654	16515	240	3	2	4756	2	4	false	0.002536394340334299	0.33245415377914045	0.0	phospholipid biosynthetic process
GO:0090207	16515	33	3	1	4866	1	3	false	0.006781750924774506	0.33245415377914045	2.038149016729413E-85	regulation of triglyceride metabolic process
GO:0070278	16515	11	3	1	1621	1	2	false	0.0067859346082667854	0.33245415377914045	2.0338079655204984E-28	extracellular matrix constituent secretion
GO:0090208	16515	19	3	1	2696	1	4	false	0.007047477744810136	0.33245415377914045	8.492315147137357E-49	positive regulation of triglyceride metabolic process
GO:0007029	16515	48	3	1	4903	1	2	false	0.009789924535966563	0.33245415377914045	1.1271386227654704E-116	endoplasmic reticulum organization
GO:1905953	16515	28	3	1	4866	2	3	false	0.011476490817188094	0.33245415377914045	1.892877187164523E-74	negative regulation of lipid localization
GO:0016528	16515	73	3	1	6076	1	1	false	0.012014483212599753	0.33245415377914045	4.313354449459391E-171	sarcoplasm
GO:0060479	16515	21	3	1	3374	2	2	false	0.01241122755390999	0.33245415377914045	4.409435123868357E-55	lung cell differentiation
GO:0071415	16515	12	3	1	898	1	3	false	0.013363028953224368	0.33245415377914045	1.8753280521180027E-27	cellular response to purine-containing compound
GO:0033017	16515	36	3	1	2473	1	3	false	0.014557217953891404	0.33245415377914045	3.3545732685706586E-81	sarcoplasmic reticulum membrane
GO:0010896	16515	12	3	1	816	1	4	false	0.014705882352946096	0.33245415377914045	5.961396448237511E-27	regulation of triglyceride catabolic process
GO:0008610	16515	616	3	2	5059	2	2	false	0.01480513335295383	0.33245415377914045	0.0	lipid biosynthetic process
GO:0048286	16515	38	3	1	4812	2	2	false	0.01573311576593627	0.33245415377914045	7.141013409443552E-96	lung alveolus development
GO:0090407	16515	624	3	2	4895	2	2	false	0.016227662815272506	0.33245415377914045	0.0	organophosphate biosynthetic process
GO:0005811	16515	75	3	1	4526	1	1	false	0.016570923552854354	0.33245415377914045	3.046281977573609E-165	lipid droplet
GO:0010898	16515	7	3	1	376	1	5	false	0.018617021276596094	0.33324349634257333	5.017789243880918E-15	positive regulation of triglyceride catabolic process
GO:0036270	16515	17	3	1	892	1	1	false	0.019058295964128554	0.33324349634257333	2.893965744567843E-36	response to diuretic
GO:0010522	16515	89	3	1	8980	2	5	false	0.019724692929934246	0.33324349634257333	3.682237256937354E-216	regulation of calcium ion transport into cytosol
GO:0071313	16515	10	3	1	461	1	5	false	0.02169197396962885	0.348156182212543	9.235091084594671E-21	cellular response to caffeine
GO:0010883	16515	46	3	1	3592	2	3	false	0.02545199301145911	0.3678257700638785	2.092994557460541E-106	regulation of lipid storage
GO:0051282	16515	118	3	1	9041	2	4	false	0.025934386418459975	0.3678257700638785	1.47965836516661E-272	regulation of sequestering of calcium ion
GO:0051283	16515	117	3	1	4166	1	3	false	0.028084493518959957	0.3678257700638785	6.393521333059763E-231	negative regulation of sequestering of calcium ion
GO:0060428	16515	33	3	1	1172	1	2	false	0.02815699658702131	0.3678257700638785	7.2704848757157135E-65	lung epithelium development
GO:0110148	16515	134	3	1	13878	3	1	false	0.02868996736740315	0.3678257700638785	0.0	biomineralization
GO:0044255	16515	922	3	2	8924	3	2	false	0.029792741500501062	0.3678257700638785	0.0	cellular lipid metabolic process
GO:0060487	16515	20	3	1	633	1	3	false	0.0315955766192786	0.3740121580547467	3.0886375096092727E-38	lung epithelial cell differentiation
GO:0050996	16515	23	3	1	705	1	4	false	0.0326241134751804	0.3740121580547467	1.1526113957225183E-43	positive regulation of lipid catabolic process
GO:0019637	16515	1008	3	2	9042	3	2	false	0.03448678584838062	0.3754473788862583	0.0	organophosphate metabolic process
GO:0006644	16515	380	3	2	3365	3	3	false	0.03530824646071623	0.3754473788862583	0.0	phospholipid metabolic process
GO:0050994	16515	50	3	1	1379	1	3	false	0.036258158085588806	0.3754473788862583	7.858812527943365E-93	regulation of lipid catabolic process
GO:0006793	16515	3009	3	3	8863	3	1	false	0.03910553359389676	0.3922773838637769	0.0	phosphorus metabolic process
GO:0006629	16515	1169	3	2	8996	3	2	false	0.046241886304914645	0.4424770830120952	0.0	lipid metabolic process
GO:0031000	16515	17	3	1	361	1	4	false	0.04709141274238409	0.4424770830120952	1.736239526054417E-29	response to caffeine
GO:0071466	16515	147	3	1	2980	1	2	false	0.04932885906032449	0.4424770830120952	1.3114068939732543E-253	cellular response to xenobiotic stimulus
GO:0043062	16515	323	3	1	6509	1	1	false	0.04962359809481442	0.4424770830120952	0.0	extracellular structure organization
GO:0032879	16515	2429	3	2	10462	2	2	false	0.053887530221298906	0.4675107351631608	0.0	regulation of localization
GO:0071312	16515	34	3	1	607	1	2	false	0.05601317957167388	0.4731639642765083	1.7812562313084058E-56	cellular response to alkaloid
GO:0061365	16515	10	3	1	160	1	2	false	0.0625000000000002	0.49101649651653484	4.397442841161274E-16	positive regulation of triglyceride lipase activity
GO:0009410	16515	243	3	1	3829	1	1	false	0.06346304518146002	0.49101649651653484	0.0	response to xenobiotic stimulus
GO:0045834	16515	119	3	1	3664	2	3	false	0.06391007919391435	0.49101649651653484	2.998002681748557E-227	positive regulation of lipid metabolic process
GO:0005783	16515	543	3	1	8452	1	3	false	0.0642451490769298	0.49101649651653484	0.0	endoplasmic reticulum
GO:0005635	16515	446	3	1	6747	1	3	false	0.06610345338672032	0.49346996597993537	0.0	nuclear envelope
GO:0010256	16515	473	3	1	6509	1	1	false	0.0726686126899401	0.5301505607606993	0.0	endomembrane system organization
GO:0031214	16515	134	3	1	3369	2	3	false	0.07797816334325151	0.5558441558440994	6.00549036076467E-244	biomineral tissue development
GO:1905952	16515	110	3	1	2596	2	2	false	0.08296593840818717	0.5558441558440994	4.413002076678623E-197	regulation of lipid localization
GO:0071617	16515	15	3	1	178	1	1	false	0.08426966292135225	0.5558441558440994	4.20376527186098E-22	lysophospholipid acyltransferase activity
GO:0031331	16515	344	3	1	4074	1	4	false	0.08443789887078867	0.5558441558440994	0.0	positive regulation of cellular catabolic process
GO:0031965	16515	279	3	1	3270	1	2	false	0.08532110091743372	0.5558441558440994	0.0	nuclear membrane
GO:0060541	16515	185	3	1	4127	2	1	false	0.08765444119601845	0.5558441558440994	0.0	respiratory system development
GO:0070296	16515	34	3	1	385	1	1	false	0.08831168831167935	0.5558441558440994	1.6463656890388225E-49	sarcoplasmic reticulum calcium ion transport
GO:0009896	16515	406	3	1	4401	1	3	false	0.09225176096358258	0.5640668686267132	0.0	positive regulation of catabolic process
GO:0045017	16515	227	3	1	4759	2	3	false	0.09313253594148223	0.5640668686267132	0.0	glycerolipid biosynthetic process
GO:0030323	16515	164	3	1	3343	2	2	false	0.09572276305325861	0.5683651386976354	2.1080579342214123E-283	respiratory tube development
GO:0010882	16515	25	3	1	248	1	2	false	0.10080645161291227	0.5683651386976354	7.463083358182304E-35	regulation of cardiac muscle contraction by calcium ion signaling
GO:0030324	16515	162	3	1	3125	2	3	false	0.10100834827132238	0.5683651386976354	5.8682719617482985E-276	lung development
GO:0014074	16515	139	3	1	1364	1	2	false	0.10190615835776513	0.5683651386976354	2.5496839406200077E-194	response to purine-containing compound
GO:0046503	16515	53	3	1	516	1	2	false	0.10271317829455774	0.5683651386976354	1.1528114405808986E-73	glycerolipid catabolic process
GO:0043279	16515	102	3	1	931	1	1	false	0.1095596133189811	0.5683651386976354	4.41898365008591E-139	response to alkaloid
GO:0046473	16515	36	3	1	322	1	1	false	0.11180124223601955	0.5683651386976354	1.4808140106253064E-48	phosphatidic acid metabolic process
GO:0010876	16515	314	3	1	2808	1	1	false	0.11182336182332525	0.5683651386976354	0.0	lipid localization
GO:0035690	16515	361	3	1	3222	1	2	false	0.1120422098075967	0.5683651386976354	0.0	cellular response to drug
GO:0000287	16515	202	3	1	1729	1	1	false	0.1168305378831269	0.5683651386976354	6.034098798833077E-270	magnesium ion binding
GO:0001503	16515	364	3	1	6028	2	1	false	0.11713282266978693	0.5683651386976354	0.0	ossification
GO:0016529	16515	65	3	1	551	1	2	false	0.11796733212343044	0.5683651386976354	2.8113737907170164E-86	sarcoplasmic reticulum
GO:0060348	16515	194	3	1	3162	2	2	false	0.11896110507132279	0.5683651386976354	5.70677614E-316	bone development
GO:0060191	16515	155	3	1	1296	1	2	false	0.11959876543209966	0.5683651386976354	2.4836185696637097E-205	regulation of lipase activity
GO:0004806	16515	36	3	1	299	1	2	false	0.1204013377926455	0.5683651386976354	2.5117238522278007E-47	triglyceride lipase activity
GO:0044242	16515	183	3	1	2688	2	3	false	0.13154939124850124	0.5930370998864568	1.7834230815785034E-289	cellular lipid catabolic process
GO:0019216	16515	359	3	1	5255	2	2	false	0.1319768328380198	0.5930370998864568	0.0	regulation of lipid metabolic process
GO:0031329	16515	772	3	1	5738	1	3	false	0.13454165214361283	0.5930370998864568	0.0	regulation of cellular catabolic process
GO:0051004	16515	21	3	1	156	1	2	false	0.13461538461538156	0.5930370998864568	1.8398825824442942E-26	regulation of lipoprotein lipase activity
GO:0052689	16515	135	3	1	1001	1	1	false	0.13486513486514437	0.5930370998864568	3.048696003466405E-171	carboxylic ester hydrolase activity
GO:0065008	16515	3583	3	2	9584	2	1	false	0.13974108034615118	0.6049165227414002	0.0	regulation of biological quality
GO:0044057	16515	491	3	1	3474	1	2	false	0.14133563615453276	0.6049165227414002	0.0	regulation of system process
GO:0046461	16515	35	3	1	244	1	2	false	0.14344262295080412	0.6058563416737911	3.701678993634685E-43	neutral lipid catabolic process
GO:0051649	16515	801	3	1	5310	1	3	false	0.15084745762674312	0.6168364526571887	0.0	establishment of localization in cell
GO:0009894	16515	925	3	1	6072	1	2	false	0.15233860342603214	0.6168364526571887	0.0	regulation of catabolic process
GO:0060193	16515	134	3	1	877	1	3	false	0.15279361459515609	0.6168364526571887	3.9174430550675417E-162	positive regulation of lipase activity
GO:0042175	16515	976	3	1	6329	1	2	false	0.1542107757936786	0.6168364526571887	0.0	nuclear outer membrane-endoplasmic reticulum membrane network
GO:0060402	16515	146	3	1	938	1	3	false	0.15565031982938407	0.6168364526571887	2.0154911462431972E-175	calcium ion transport into cytosol
GO:0006654	16515	35	3	1	206	1	2	false	0.16990291262136512	0.6651077433104658	2.289957382336261E-40	phosphatidic acid biosynthetic process
GO:0008374	16515	31	3	1	178	1	1	false	0.17415730337079505	0.6735481250846411	2.277875838844542E-35	O-acyltransferase activity
GO:0010891	16515	5	3	1	28	1	3	false	0.17857142857142885	0.6757004813338141	1.0175010175010147E-5	negative regulation of sequestering of triglyceride
GO:0048869	16515	3513	3	2	13027	3	2	false	0.17892380346845546	0.6757004813338141	0.0	cellular developmental process
GO:0034762	16515	444	3	1	2438	1	2	false	0.18211648892536647	0.6771725133987159	0.0	regulation of transmembrane transport
GO:0019725	16515	841	3	1	12869	3	3	false	0.18353273727628747	0.6771725133987159	0.0	cellular homeostasis
GO:0016042	16515	268	3	1	2721	2	2	false	0.1873181356336852	0.679906585351311	0.0	lipid catabolic process
GO:1901699	16515	613	3	1	3146	1	2	false	0.19485060394169879	0.679906585351311	0.0	cellular response to nitrogen compound
GO:0031975	16515	1126	3	1	10934	2	1	false	0.19536630574851327	0.679906585351311	0.0	envelope
GO:0071407	16515	516	3	1	2614	1	2	false	0.19739862280010917	0.679906585351311	0.0	cellular response to organic cyclic compound
GO:0016746	16515	296	3	1	2841	2	1	false	0.19755491767913919	0.679906585351311	0.0	transferase activity, transferring acyl groups
GO:0051345	16515	761	3	1	3821	1	3	false	0.1991625228993447	0.679906585351311	0.0	positive regulation of hydrolase activity
GO:0016740	16515	2841	3	2	6357	2	1	false	0.19968869270163794	0.679906585351311	0.0	transferase activity
GO:0019932	16515	499	3	1	2462	1	1	false	0.20268074736002442	0.679906585351311	0.0	second-messenger-mediated signaling
GO:0030099	16515	365	3	1	3353	2	2	false	0.2058944115153779	0.679906585351311	0.0	myeloid cell differentiation
GO:0009719	16515	1513	3	1	7281	1	1	false	0.20780112621806898	0.679906585351311	0.0	response to endogenous stimulus
GO:0071417	16515	559	3	1	2670	1	4	false	0.2093632958804389	0.679906585351311	0.0	cellular response to organonitrogen compound
GO:0006638	16515	103	3	1	922	2	1	false	0.21105513435608578	0.679906585351311	1.5848268422957817E-139	neutral lipid metabolic process
GO:0006813	16515	202	3	1	937	1	2	false	0.215581643543146	0.679906585351311	2.406597524730708E-211	potassium ion transport
GO:0001501	16515	479	3	1	4127	2	1	false	0.21868367175354547	0.679906585351311	0.0	skeletal system development
GO:0030730	16515	14	3	1	64	1	1	false	0.2187499999999976	0.679906585351311	2.0896152409443267E-14	sequestering of triglyceride
GO:0019915	16515	64	3	1	540	2	2	false	0.2231842231843093	0.679906585351311	8.301537562719072E-85	lipid storage
GO:0042592	16515	1707	3	2	3583	2	1	false	0.2269029583680455	0.679906585351311	0.0	homeostatic process
GO:0043269	16515	540	3	1	2360	1	2	false	0.22881355932216044	0.679906585351311	0.0	regulation of ion transport
GO:0010889	16515	11	3	1	48	1	2	false	0.22916666666666513	0.679906585351311	4.4257186646427175E-11	regulation of sequestering of triglyceride
GO:0005623	16515	1465	3	1	11845	2	1	false	0.23207394738811127	0.679906585351311	0.0	cell
GO:0042493	16515	892	3	1	3829	1	1	false	0.23295899712695825	0.679906585351311	0.0	response to drug
GO:0071805	16515	179	3	1	767	1	2	false	0.23337679269881523	0.679906585351311	3.0516878570897878E-180	potassium ion transmembrane transport
GO:0031967	16515	1126	3	1	9029	2	3	false	0.23387822912926962	0.679906585351311	0.0	organelle envelope
GO:0055088	16515	131	3	1	1045	2	1	false	0.23510788465419163	0.679906585351311	1.3175311171530984E-170	lipid homeostasis
GO:0005215	16515	1093	3	1	11969	3	1	false	0.24972054429638962	0.7044534728827575	0.0	transporter activity
GO:0016298	16515	257	3	1	1001	1	1	false	0.2567432567432758	0.7044534728827575	8.0973781445738E-247	lipase activity
GO:0030282	16515	101	3	1	390	1	2	false	0.2589743589743896	0.7044534728827575	2.866134494581238E-96	bone mineralization
GO:0006639	16515	103	3	1	395	1	2	false	0.26075949367087586	0.7044534728827575	7.915149252012762E-98	acylglycerol metabolic process
GO:0003012	16515	389	3	1	1482	1	1	false	0.262483130904169	0.7044534728827575	0.0	muscle system process
GO:1901698	16515	1008	3	1	3829	1	1	false	0.26325411334523957	0.7044534728827575	0.0	response to nitrogen compound
GO:0048519	16515	4686	3	2	13878	3	2	false	0.2650266090557969	0.7044534728827575	0.0	negative regulation of biological process
GO:1903169	16515	132	3	1	481	1	3	false	0.2744282744282673	0.7044534728827575	4.3658710129635065E-122	regulation of calcium ion transmembrane transport
GO:1903514	16515	32	3	1	116	1	1	false	0.2758620689655186	0.7044534728827575	2.570146911012494E-29	release of sequestered calcium ion into cytosol by endoplasmic reticulum
GO:0005267	16515	125	3	1	447	1	2	false	0.2796420581655503	0.7044534728827575	2.1504014610743708E-114	potassium channel activity
GO:0010888	16515	20	3	1	71	1	3	false	0.2816901408450725	0.7044534728827575	4.437172176372006E-18	negative regulation of lipid storage
GO:0140352	16515	1405	3	1	13247	3	2	false	0.285650260667462	0.7044534728827575	0.0	export from cell
GO:0014070	16515	845	3	1	2958	1	1	false	0.2856659905346113	0.7044534728827575	0.0	response to organic cyclic compound
GO:0051336	16515	1199	3	1	4153	1	2	false	0.28870695882452857	0.7044534728827575	0.0	regulation of hydrolase activity
GO:0055117	16515	71	3	1	244	1	3	false	0.2909836065573439	0.7044534728827575	2.232640638578481E-63	regulation of cardiac muscle contraction
GO:0034765	16515	368	3	1	1256	1	3	false	0.29299363057312516	0.7044534728827575	0.0	regulation of ion transmembrane transport
GO:0046464	16515	35	3	1	119	1	3	false	0.2941176470588277	0.7044534728827575	6.1433324687390395E-31	acylglycerol catabolic process
GO:0006082	16515	1019	3	1	9265	3	3	false	0.2950207417402661	0.7044534728827575	0.0	organic acid metabolic process
GO:0002520	16515	859	3	1	5348	2	2	false	0.2954677610177334	0.7044534728827575	0.0	immune system development
GO:0015079	16515	164	3	1	555	1	3	false	0.2954954954954817	0.7044534728827575	1.3292276384080822E-145	potassium ion transmembrane transporter activity
GO:0055085	16515	1399	3	1	4702	1	1	false	0.29753296469712665	0.7044534728827575	0.0	transmembrane transport
GO:0016788	16515	1001	3	1	3358	1	1	false	0.29809410363316363	0.7044534728827575	0.0	hydrolase activity, acting on ester bonds
GO:0006811	16515	1419	3	1	4702	1	1	false	0.30178647384175245	0.7044534728827575	0.0	ion transport
GO:0005789	16515	960	3	1	3161	1	2	false	0.3037013603293256	0.7044534728827575	0.0	endoplasmic reticulum membrane
GO:1904062	16515	271	3	1	882	1	2	false	0.3072562358277979	0.7044534728827575	1.7321194464145264E-235	regulation of cation transmembrane transport
GO:0008152	16515	9406	3	3	13878	3	1	false	0.311307534642788	0.7044534728827575	0.0	metabolic process
GO:0044237	16515	8863	3	3	13059	3	2	false	0.31258291817970607	0.7044534728827575	0.0	cellular metabolic process
GO:0004672	16515	1176	3	1	3759	1	4	false	0.3128491620111756	0.7044534728827575	0.0	protein kinase activity
GO:0010243	16515	931	3	1	2967	1	2	false	0.31378496798126876	0.7044534728827575	0.0	response to organonitrogen compound
GO:0046903	16515	1477	3	1	4702	1	1	false	0.3141216503625501	0.7044534728827575	0.0	secretion
GO:0019433	16515	29	3	1	91	1	2	false	0.3186813186813184	0.7044534728827575	2.058059904676929E-24	triglyceride catabolic process
GO:0043167	16515	2941	3	1	9221	1	1	false	0.31894588439683935	0.7044534728827575	0.0	ion binding
GO:0003013	16515	478	3	1	1482	1	1	false	0.3225371120107893	0.7044534728827575	0.0	circulatory system process
GO:0032502	16515	5265	3	2	13878	3	1	false	0.3225639365339957	0.7044534728827575	0.0	developmental process
GO:0060341	16515	720	3	1	4068	2	2	false	0.3226922499458799	0.7044534728827575	0.0	regulation of cellular localization
GO:0090257	16515	203	3	1	627	1	2	false	0.32376395534289165	0.7044534728827575	1.0142939123222344E-170	regulation of muscle system process
GO:0030855	16515	625	3	1	3506	2	2	false	0.32479474762195676	0.7044534728827575	0.0	epithelial cell differentiation
GO:0031090	16515	3159	3	1	9284	1	2	false	0.3402628177536116	0.7319053254436441	0.0	organelle membrane
GO:0070588	16515	289	3	1	845	1	2	false	0.3420118343194598	0.7319053254436441	6.396420433223522E-235	calcium ion transmembrane transport
GO:0035295	16515	939	3	1	4812	2	2	false	0.3522284498680657	0.7453560371516935	0.0	tube development
GO:0010959	16515	324	3	1	915	1	2	false	0.35409836065578487	0.7453560371516935	1.9233683041247344E-257	regulation of metal ion transport
GO:0010880	16515	27	3	1	76	1	2	false	0.35526315789473245	0.7453560371516935	3.5128721394304526E-21	regulation of release of sequestered calcium ion into cytosol by sarcoplasmic reticulum
GO:0043085	16515	1381	3	1	6623	2	3	false	0.37357764940129584	0.7647696319342141	0.0	positive regulation of catalytic activity
GO:0048878	16515	1045	3	2	1707	2	1	false	0.3746314568451872	0.7647696319342141	0.0	chemical homeostasis
GO:1903522	16515	251	3	1	665	1	2	false	0.377443609022521	0.7647696319342141	1.1913641175900807E-190	regulation of blood circulation
GO:0051279	16515	72	3	1	190	1	4	false	0.3789473684210641	0.7647696319342141	2.9632731550932746E-54	regulation of release of sequestered calcium ion into cytosol
GO:0006942	16515	81	3	1	213	1	2	false	0.3802816901408454	0.7647696319342141	6.429402130324027E-61	regulation of striated muscle contraction
GO:0051208	16515	121	3	1	566	2	2	false	0.38215704055798005	0.7647696319342141	6.787432727232712E-127	sequestering of calcium ion
GO:0006937	16515	141	3	1	367	1	2	false	0.3841961852860997	0.7647696319342141	1.6021214252982904E-105	regulation of muscle contraction
GO:0051179	16515	5875	3	2	13878	3	1	false	0.38589105521049927	0.7647696319342141	0.0	localization
GO:0035556	16515	2462	3	1	11378	2	2	false	0.38595850583595853	0.7647696319342141	0.0	intracellular signal transduction
GO:0051006	16515	9	3	1	23	1	3	false	0.3913043478260872	0.7706054947986134	1.2237056253747596E-6	positive regulation of lipoprotein lipase activity
GO:0072511	16515	427	3	1	1064	1	1	false	0.40131578947379937	0.7804462282937151	2.3261580343959E-310	divalent inorganic cation transport
GO:0032501	16515	6028	3	2	13878	3	1	false	0.40209355318075224	0.7804462282937151	0.0	multicellular organismal process
GO:0044093	16515	1894	3	1	11969	3	2	false	0.4035952457842888	0.7804462282937151	0.0	positive regulation of molecular function
GO:0019722	16515	207	3	1	499	1	1	false	0.41482965931858257	0.7973671894686527	2.4345818380476334E-146	calcium-mediated signaling
GO:0060401	16515	162	3	1	385	1	1	false	0.4207792207791969	0.8003116478378748	3.950000535518077E-113	cytosolic calcium ion transport
GO:0048513	16515	3125	3	2	4812	2	2	false	0.4216965726742907	0.8003116478378748	0.0	animal organ development
GO:0097553	16515	128	3	1	302	1	2	false	0.42384105960261276	0.8003116478378748	8.906057910662998E-89	calcium ion transmembrane import into cytosol
GO:0003008	16515	1482	3	1	6028	2	1	false	0.4312925940771749	0.8096194309869775	0.0	system process
GO:0005773	16515	3678	3	1	8452	1	2	false	0.4351632749624206	0.8121361119938199	0.0	vacuole
GO:0015077	16515	347	3	1	782	1	2	false	0.4437340153453182	0.8192709052255874	1.956639306244118E-232	monovalent inorganic cation transmembrane transporter activity
GO:0048534	16515	816	3	1	3162	2	2	false	0.44959230949691714	0.8192709052255874	0.0	hematopoietic or lymphoid organ development
GO:0051924	16515	219	3	1	486	1	2	false	0.45061728395050293	0.8192709052255874	1.4791659368840653E-144	regulation of calcium ion transport
GO:0016411	16515	14	3	1	31	1	1	false	0.45161290322580533	0.8192709052255874	3.770987549047572E-9	acylglycerol O-acyltransferase activity
GO:0002376	16515	2527	3	1	13878	3	1	false	0.45285703621140705	0.8192709052255874	0.0	immune system process
GO:0006468	16515	1849	3	1	4070	1	2	false	0.45429975429954694	0.8192709052255874	0.0	protein phosphorylation
GO:0070887	16515	2939	3	1	6418	1	2	false	0.4579308195697249	0.81999643557301	0.0	cellular response to chemical stimulus
GO:0005634	16515	3375	3	1	7335	1	1	false	0.46012269938630634	0.81999643557301	0.0	nucleus
GO:0060048	16515	129	3	1	279	1	2	false	0.4623655913978655	0.81999643557301	4.744704820430687E-83	cardiac muscle contraction
GO:0044281	16515	1811	3	1	9406	3	1	false	0.4735763693187828	0.8352638162160948	0.0	small molecule metabolic process
GO:0007275	16515	4343	3	2	6284	2	2	false	0.4776133004376587	0.8377807073250735	0.0	multicellular organism development
GO:0006631	16515	321	3	1	1129	2	2	false	0.48798597893080575	0.8513233654173296	7.325902166768504E-292	fatty acid metabolic process
GO:0015672	16515	530	3	1	1064	1	1	false	0.4981203007519955	0.8643060353588679	2.0844E-319	monovalent inorganic cation transport
GO:0006941	16515	160	3	1	317	1	1	false	0.5047318611986924	0.8644455802892832	8.483385345403164E-95	striated muscle contraction
GO:0009058	16515	4757	3	2	9406	3	1	false	0.5086120617626414	0.8644455802892832	0.0	biosynthetic process
GO:0051049	16515	1594	3	1	5283	2	2	false	0.5124484291356344	0.8644455802892832	0.0	regulation of transport
GO:0046873	16515	460	3	1	896	1	2	false	0.5133928571430352	0.8644455802892832	9.792974397097512E-269	metal ion transmembrane transporter activity
GO:1901575	16515	1956	3	1	9133	3	2	false	0.5147678385363954	0.8644455802892832	0.0	organic substance catabolic process
GO:0043412	16515	3949	3	1	7606	1	1	false	0.5191953720732142	0.8644455802892832	0.0	macromolecule modification
GO:0060047	16515	250	3	1	478	1	2	false	0.5230125523012195	0.8644455802892832	5.823095349036605E-143	heart contraction
GO:0044249	16515	4600	3	2	8896	3	2	false	0.525622398352176	0.8644455802892832	0.0	cellular biosynthetic process
GO:0050790	16515	2225	3	1	7147	2	2	false	0.5257490817661421	0.8644455802892832	0.0	regulation of catalytic activity
GO:0042221	16515	3829	3	1	7281	1	1	false	0.5258893009187912	0.8644455802892832	0.0	response to chemical
GO:1901576	16515	4681	3	2	9027	3	2	false	0.5278234695847337	0.8644455802892832	0.0	organic substance biosynthetic process
GO:0012505	16515	3456	3	1	10934	2	3	false	0.5322708642390094	0.8673043016280305	0.0	endomembrane system
GO:0003015	16515	258	3	1	478	1	1	false	0.5397489539748717	0.8729709911354535	1.588420873673413E-142	heart process
GO:0070838	16515	422	3	1	779	1	2	false	0.5417201540437093	0.8729709911354535	1.6564569306744497E-232	divalent metal ion transport
GO:0044248	16515	2055	3	1	8923	3	2	false	0.5440528748637141	0.8729709911354535	0.0	cellular catabolic process
GO:0003824	16515	6357	3	2	11969	3	1	false	0.5466266953838821	0.8729709911354535	0.0	catalytic activity
GO:0003674	16515	11969	3	3	14589	3	1	false	0.5521759367843886	0.8774677015237067	0.0	molecular_function
GO:0022803	16515	540	3	1	969	1	1	false	0.5572755417954148	0.8812091079622076	4.5450251904428766E-288	passive transmembrane transporter activity
GO:0009056	16515	2357	3	1	9406	3	1	false	0.5791558615010455	0.9106812650936899	0.0	catabolic process
GO:0005216	16515	494	3	1	848	1	3	false	0.5825471698110974	0.9106812650936899	2.1133661329335257E-249	ion channel activity
GO:0065009	16515	3314	3	1	13061	3	2	false	0.5844247371006234	0.9106812650936899	0.0	regulation of molecular function
GO:0016301	16515	1426	3	1	2396	1	2	false	0.5951585976633993	0.911931818181822	0.0	kinase activity
GO:0098588	16515	1881	3	1	3159	1	1	false	0.5954415954409462	0.911931818181822	0.0	bounding membrane of organelle
GO:0005261	16515	413	3	1	692	1	2	false	0.5968208092484127	0.911931818181822	7.370649269435062E-202	cation channel activity
GO:0016747	16515	178	3	1	296	1	1	false	0.6013513513512682	0.911931818181822	7.57658746519481E-86	transferase activity, transferring acyl groups other than amino-acyl groups
GO:0032787	16515	558	3	1	923	1	1	false	0.604550379198336	0.911931818181822	3.5374141163475025E-268	monocarboxylic acid metabolic process
GO:0009888	16515	1798	3	1	4812	2	1	false	0.607733334160691	0.911931818181822	0.0	tissue development
GO:0031325	16515	2641	3	1	9799	3	4	false	0.6102548295311656	0.911931818181822	0.0	positive regulation of cellular metabolic process
GO:0004465	16515	22	3	1	36	1	1	false	0.611111111111114	0.911931818181822	2.6341457144082177E-10	lipoprotein lipase activity
GO:0009893	16515	2828	3	1	10458	3	3	false	0.611687369293928	0.911931818181822	0.0	positive regulation of metabolic process
GO:0034220	16515	1054	3	1	1710	1	2	false	0.6163742690054267	0.911931818181822	0.0	ion transmembrane transport
GO:0060429	16515	1111	3	1	1798	1	1	false	0.6179087875420136	0.911931818181822	0.0	epithelium development
GO:0051239	16515	2782	3	1	10089	3	2	false	0.6201398118023336	0.911931818181822	0.0	regulation of multicellular organismal process
GO:0043169	16515	1836	3	1	2941	1	1	false	0.6242774566465132	0.911931818181822	0.0	cation binding
GO:0010881	16515	20	3	1	32	1	2	false	0.6250000000000027	0.911931818181822	4.428838398950101E-9	regulation of cardiac muscle contraction by regulation of the release of sequestered calcium ion
GO:0022857	16515	969	3	1	1516	1	2	false	0.6391820580481979	0.9243162885380232	0.0	transmembrane transporter activity
GO:0008324	16515	645	3	1	1009	1	2	false	0.6392467789889132	0.9243162885380232	1.156984187614412E-285	cation transmembrane transporter activity
GO:0044267	16515	4687	3	1	7022	1	2	false	0.6674736542281041	0.9539442705465089	0.0	cellular protein metabolic process
GO:0015075	16515	807	3	1	1202	1	2	false	0.6713810316138338	0.9539442705465089	0.0	ion transmembrane transporter activity
GO:0046486	16515	395	3	1	922	2	1	false	0.6735581667577178	0.9539442705465089	1.3937572883699088E-272	glycerolipid metabolic process
GO:0098655	16515	854	3	1	1249	1	2	false	0.6837469975980393	0.9539442705465089	0.0	cation transmembrane transport
GO:0072507	16515	447	3	1	652	1	2	false	0.6855828220858939	0.9539442705465089	1.5162498349701476E-175	divalent inorganic cation homeostasis
GO:0048523	16515	4164	3	1	12864	3	3	false	0.6906991022846116	0.9539442705465089	0.0	negative regulation of cellular process
GO:0004674	16515	817	3	1	1176	1	1	false	0.6947278911564683	0.9539442705465089	2.3066182299E-313	protein serine/threonine kinase activity
GO:0036211	16515	3764	3	1	5415	1	2	false	0.6951061865182656	0.9539442705465089	0.0	protein modification process
GO:0050794	16515	8239	3	2	12995	3	2	false	0.6962203657135632	0.9539442705465089	0.0	regulation of cellular process
GO:0006873	16515	590	3	1	834	1	2	false	0.7074340527576426	0.9539442705465089	3.900428870011724E-218	cellular ion homeostasis
GO:0050789	16515	8917	3	2	13878	3	2	false	0.708015106412641	0.9539442705465089	0.0	regulation of biological process
GO:0043229	16515	9004	3	2	10673	2	2	false	0.711689257491939	0.9539442705465089	0.0	intracellular organelle
GO:0051641	16515	2730	3	1	5875	2	1	false	0.7134757568553679	0.9539442705465089	0.0	cellular localization
GO:0071310	16515	2428	3	1	3396	1	2	false	0.7149587750292418	0.9539442705465089	0.0	cellular response to organic substance
GO:0055074	16515	410	3	1	571	1	2	false	0.7180385288966885	0.9539442705465089	8.549799163110391E-147	calcium ion homeostasis
GO:0043226	16515	9283	3	2	10934	2	1	false	0.7207945543817764	0.9539442705465089	0.0	organelle
GO:0033036	16515	2808	3	1	5875	2	1	false	0.7275140503814528	0.9539442705465089	0.0	macromolecule localization
GO:0140096	16515	3053	3	1	6357	2	1	false	0.7299075076966711	0.9539442705465089	0.0	catalytic activity, acting on a protein
GO:0072503	16515	432	3	1	591	1	2	false	0.7309644670052866	0.9539442705465089	9.438586831544698E-149	cellular divalent inorganic cation homeostasis
GO:0030001	16515	779	3	1	1064	1	1	false	0.7321428571432166	0.9539442705465089	1.0752815419801313E-267	metal ion transport
GO:0048731	16515	4127	3	2	4812	2	2	false	0.7355339393502514	0.9539442705465089	0.0	system development
GO:0048522	16515	4621	3	1	12886	3	3	false	0.7361739634427935	0.9539442705465089	0.0	positive regulation of cellular process
GO:0007165	16515	4610	3	1	12851	3	5	false	0.736323000312838	0.9539442705465089	0.0	signal transduction
GO:0043228	16515	4536	3	1	9283	2	1	false	0.7385328993778939	0.9539442705465089	0.0	non-membrane-bounded organelle
GO:0006996	16515	4814	3	1	6509	1	1	false	0.7395913350707962	0.9539442705465089	0.0	organelle organization
GO:0023052	16515	5095	3	1	13878	3	1	false	0.746549279549942	0.9539442705465089	0.0	signaling
GO:0006812	16515	1064	3	1	1419	1	1	false	0.7498238195913542	0.9539442705465089	0.0	cation transport
GO:0043232	16515	4526	3	1	9010	2	2	false	0.7523530606771349	0.9539442705465089	0.0	intracellular non-membrane-bounded organelle
GO:0008016	16515	216	3	1	284	1	2	false	0.7605633802817354	0.9539442705465089	2.326441696944822E-67	regulation of heart contraction
GO:0048518	16515	5275	3	1	13878	3	2	false	0.76181656941211	0.9539442705465089	0.0	positive regulation of biological process
GO:0071944	16515	5612	3	1	10934	2	1	false	0.7631083725987806	0.9539442705465089	0.0	cell periphery
GO:0005737	16515	6076	3	1	11683	2	2	false	0.7696903841589504	0.9539442705465089	0.0	cytoplasm
GO:0006874	16515	401	3	1	520	1	3	false	0.7711538461537717	0.9539442705465089	8.128339723813053E-121	cellular calcium ion homeostasis
GO:0065007	16515	9584	3	2	13878	3	1	false	0.7720556775335542	0.9539442705465089	0.0	biological regulation
GO:0010033	16515	2958	3	1	3829	1	1	false	0.7725254635656792	0.9539442705465089	0.0	response to organic substance
GO:0016787	16515	3358	3	1	6357	2	1	false	0.7774784920661009	0.9539442705465089	0.0	hydrolase activity
GO:0098660	16515	820	3	1	1054	1	1	false	0.7779886148008863	0.9539442705465089	1.5108267658204105E-241	inorganic ion transmembrane transport
GO:0016773	16515	1274	3	1	1632	1	1	false	0.78063725490163	0.9539442705465089	0.0	phosphotransferase activity, alcohol group as acceptor
GO:0007154	16515	5113	3	1	12841	3	1	false	0.7820596415246779	0.9539442705465089	0.0	cell communication
GO:0051480	16515	314	3	1	401	1	1	false	0.7830423940149637	0.9539442705465089	1.6957984953835528E-90	regulation of cytosolic calcium ion concentration
GO:0022890	16515	616	3	1	782	1	2	false	0.7877237851664177	0.9539442705465089	7.754286867836614E-175	inorganic cation transmembrane transporter activity
GO:0005622	16515	10525	3	2	11845	2	1	false	0.7895315334192725	0.9539442705465089	0.0	intracellular
GO:0009987	16515	12841	3	3	13878	3	1	false	0.7921516040267216	0.9539442705465089	0.0	cellular process
GO:0015318	16515	768	3	1	969	1	1	false	0.7925696594426146	0.9539442705465089	4.492427514227734E-214	inorganic molecular entity transmembrane transporter activity
GO:0044238	16515	8708	3	3	9406	3	1	false	0.7934676642863485	0.9539442705465089	0.0	primary metabolic process
GO:0006464	16515	3764	3	1	4687	1	2	false	0.8030723277178098	0.9558130584107231	0.0	cellular protein modification process
GO:0006875	16515	511	3	1	636	1	2	false	0.8034591194966896	0.9558130584107231	3.29941028818315E-136	cellular metal ion homeostasis
GO:0046474	16515	205	3	1	367	2	3	false	0.8058248090409967	0.9558130584107231	9.913361938054178E-109	glycerophospholipid biosynthetic process
GO:0031323	16515	4758	3	1	11275	3	3	false	0.8069325197174639	0.9558130584107231	0.0	regulation of cellular metabolic process
GO:0019222	16515	5105	3	1	11880	3	2	false	0.8145632003143042	0.9567704320814674	0.0	regulation of metabolic process
GO:0006936	16515	317	3	1	389	1	1	false	0.8149100257070112	0.9567704320814674	2.275965879320519E-80	muscle contraction
GO:0016772	16515	1632	3	1	2841	2	1	false	0.8189895444476527	0.9567704320814674	0.0	transferase activity, transferring phosphorus-containing groups
GO:0098662	16515	754	3	1	917	1	2	false	0.8222464558339635	0.9567704320814674	1.2439668276924448E-185	inorganic cation transmembrane transport
GO:0016020	16515	6329	3	1	10934	2	1	false	0.8226437359952804	0.9567704320814674	0.0	membrane
GO:0006641	16515	86	3	1	103	1	1	false	0.8349514563106599	0.9624574747857892	8.701766779210716E-20	triglyceride metabolic process
GO:0048856	16515	4812	3	2	5265	2	1	false	0.8353081512711203	0.9624574747857892	0.0	anatomical structure development
GO:0071495	16515	1268	3	1	1513	1	1	false	0.8380700594853455	0.9624574747857892	3.6313787365830666E-290	cellular response to endogenous stimulus
GO:0051716	16515	5952	3	1	13037	3	2	false	0.8395267692835545	0.9624574747857892	0.0	cellular response to stimulus
GO:0110165	16515	10934	3	2	11845	2	1	false	0.8520889902826382	0.9715062761507026	0.0	cellular anatomical entity
GO:0055082	16515	717	3	1	1156	2	2	false	0.8559879566800109	0.9715062761507026	0.0	cellular chemical homeostasis
GO:0071840	16515	6683	3	1	13878	3	1	false	0.8606764507703596	0.9715062761507026	0.0	cellular component organization or biogenesis
GO:0008150	16515	13878	3	3	14589	3	1	false	0.8607945342954457	0.9715062761507026	0.0	biological_process
GO:0005886	16515	5537	3	1	6400	1	2	false	0.8651562500031486	0.9715062761507026	0.0	plasma membrane
GO:0071704	16515	8995	3	3	9406	3	1	false	0.874545178066278	0.9715062761507026	0.0	organic substance metabolic process
GO:0055065	16515	571	3	1	652	1	2	false	0.8757668711654794	0.9715062761507026	1.1535948196394761E-105	metal ion homeostasis
GO:0016043	16515	6509	3	1	12854	3	2	false	0.8797525176564943	0.9715062761507026	0.0	cellular component organization
GO:0007204	16515	277	3	1	314	1	1	false	0.8821656050954532	0.9715062761507026	5.145288079630229E-49	positive regulation of cytosolic calcium ion concentration
GO:0080090	16515	4581	3	1	8908	3	2	false	0.8854315148897298	0.9715062761507026	0.0	regulation of primary metabolic process
GO:0014808	16515	31	3	1	35	1	2	false	0.8857142857142902	0.9715062761507026	1.9098548510313134E-5	release of sequestered calcium ion into cytosol by sarcoplasmic reticulum
GO:0030003	16515	577	3	1	650	1	2	false	0.8876923076924097	0.9715062761507026	1.3574272566703099E-98	cellular cation homeostasis
GO:0055080	16515	640	3	1	717	1	1	false	0.8926080892606806	0.9715062761507026	1.3362150715858248E-105	cation homeostasis
GO:0050896	16515	7281	3	1	13878	3	1	false	0.8926121448533996	0.9715062761507026	0.0	response to stimulus
GO:0030154	16515	3328	3	2	3513	2	1	false	0.8974359473157141	0.9715062761507026	6.4067112836E-314	cell differentiation
GO:0051209	16515	116	3	1	129	1	2	false	0.8992248062015504	0.9715062761507026	4.247450079401083E-18	release of sequestered calcium ion into cytosol
GO:0050801	16515	717	3	1	1045	2	1	false	0.9016883902545132	0.9715062761507026	1.6318728044228007E-281	ion homeostasis
GO:0032940	16515	1368	3	1	1513	1	2	false	0.9041639127564974	0.9715062761507026	8.433213512315943E-207	secretion by cell
GO:0005575	16515	11845	3	2	14589	3	1	false	0.9071973142816022	0.9715062761507026	0.0	cellular_component
GO:0098771	16515	651	3	1	717	1	1	false	0.9079497907950491	0.9715062761507026	4.095764458482241E-95	inorganic ion homeostasis
GO:0006816	16515	385	3	1	422	1	1	false	0.9123222748814519	0.9729416951393557	5.107891220533675E-54	calcium ion transport
GO:0019752	16515	923	3	1	1006	1	1	false	0.9174950298205091	0.9752182270608722	7.788489199683524E-124	carboxylic acid metabolic process
GO:0006650	16515	322	3	1	446	2	2	false	0.92315211366974	0.977992833293685	7.689835624801014E-114	glycerophospholipid metabolic process
GO:0019538	16515	5250	3	1	8935	3	3	false	0.9298833765979038	0.9818834338418656	0.0	protein metabolic process
GO:0042171	16515	14	3	1	15	1	1	false	0.9333333333333331	0.9822950819672128	0.06666666666666664	lysophosphatidic acid acyltransferase activity
GO:0046872	16515	1729	3	1	1836	1	1	false	0.9417211328980686	0.9878839335303269	1.6689959932889248E-176	metal ion binding
GO:0030097	16515	780	3	1	816	1	1	false	0.9558823529413423	0.9972275201816464	1.2301592088236886E-63	hemopoiesis
GO:0043227	16515	7507	3	1	9283	2	1	false	0.9634142970128743	0.9972275201816464	0.0	membrane-bounded organelle
GO:0043231	16515	7335	3	1	9029	2	2	false	0.9648164902476057	0.9972275201816464	0.0	intracellular membrane-bounded organelle
GO:0051234	16515	4792	3	1	5875	2	1	false	0.9660442049034544	0.9972275201816464	0.0	establishment of localization
GO:1901564	16515	6170	3	1	9003	3	2	false	0.9688640104912078	0.9972275201816464	0.0	organonitrogen compound metabolic process
GO:0044260	16515	6589	3	1	9167	3	2	false	0.97777695137286	0.9972275201816464	0.0	cellular macromolecule metabolic process
GO:0006810	16515	4702	3	1	4792	1	1	false	0.9812186978288634	0.9972275201816464	1.9528703698435357E-193	transport
GO:0006796	16515	2991	3	3	3009	3	1	false	0.9821550830463216	0.9972275201816464	1.6476590431454356E-47	phosphate-containing compound metabolic process
GO:0016310	16515	2217	3	1	2991	3	1	false	0.9827207758459079	0.9972275201816464	0.0	phosphorylation
GO:0008015	16515	470	3	1	478	1	1	false	0.9832635983261236	0.9972275201816464	1.5691746997656132E-17	blood circulation
GO:0043436	16515	1006	3	1	1019	1	1	false	0.9872423945044301	0.9972275201816464	5.264971687837605E-30	oxoacid metabolic process
GO:0005488	16515	9221	3	1	11969	3	1	false	0.9879076368154629	0.9972275201816464	0.0	binding
GO:0043170	16515	7606	3	1	8995	3	1	false	0.9963245583835909	0.9985438878288647	0.0	macromolecule metabolic process
GO:0015267	16515	539	3	1	540	1	1	false	0.9981481481479771	0.9985438878288647	0.0018518518518518792	channel activity
GO:0006807	16515	8339	3	1	9406	3	1	false	0.9985438878288648	0.9985438878288647	0.0	nitrogen compound metabolic process
GO:0000000	16515	14589	3	3	0	0	0	true	1.0	1.0	1.0	Gene Ontology
GO:0003841	16515	14	3	1	14	1	2	true	1.0	1.0	1.0	1-acylglycerol-3-phosphate O-acyltransferase activity
GO:0030198	16515	323	3	1	323	1	1	true	1.0	1.0	1.0	extracellular matrix organization
