## Supplementary File S3 for "PIGNON: A protein-protein interaction-guided functional enrichment analysis for quantitative proteomics": table-mcl2_cluster1073-Parent-Child-Union-Benjamini-Hochberg.txt

ID	Pop.total	Pop.term	Study.total	Study.term	Pop.family	Study.family	nparents	is.trivial	p	p.adjusted	p.min	name
GO:0060368	16515	9	3	1	3268	1	3	false	0.002753977968175069	0.3626373626371376	8.630041915968854E-27	regulation of Fc receptor mediated stimulatory signaling pathway
GO:0010911	16515	9	3	1	2415	1	2	false	0.003726708074538074	0.3626373626371376	1.3182275408976447E-25	regulation of isomerase activity
GO:0003916	16515	10	3	1	2256	1	3	false	0.004432624113473251	0.3626373626371376	1.084044359041015E-27	DNA topoisomerase activity
GO:0010912	16515	9	3	1	1580	1	3	false	0.005696202531649761	0.3626373626371376	6.050097312288769E-24	positive regulation of isomerase activity
GO:0042609	16515	8	3	1	1183	1	1	false	0.006762468300928152	0.3626373626371376	1.0763252215221817E-20	CD4 receptor binding
GO:0097035	16515	33	3	1	4641	1	2	false	0.007110536522296816	0.3626373626371376	9.773018861123173E-85	regulation of membrane lipid distribution
GO:0044255	16515	922	3	2	8924	2	2	false	0.010663999023863543	0.4661691001860349	0.0	cellular lipid metabolic process
GO:0006659	16515	4	3	1	245	1	3	false	0.016326530612246648	0.5737010655857042	6.827059555749856E-9	phosphatidylserine biosynthetic process
GO:0006629	16515	1169	3	2	8996	2	2	false	0.01687356075252071	0.5737010655857042	0.0	lipid metabolic process
GO:0048525	16515	94	3	1	4981	1	3	false	0.01887171250747565	0.5774744027287549	7.449662721595995E-202	negative regulation of viral process
GO:0043903	16515	197	3	1	9012	1	2	false	0.02185974256555301	0.6080982931872019	0.0	regulation of symbiosis, encompassing mutualism through parasitism
GO:0035456	16515	29	3	1	1093	1	1	false	0.026532479414460276	0.6481881761949301	9.756534133262342E-58	response to interferon-beta
GO:0006490	16515	20	3	1	1443	2	2	false	0.027537406178215987	0.6481881761949301	1.8123452920128554E-45	oligosaccharide-lipid intermediate biosynthetic process
GO:0015748	16515	82	3	1	2495	1	1	false	0.032865731462917006	0.6644917582409573	5.031686864014243E-156	organophosphate ester transport
GO:0006575	16515	152	3	1	9147	2	2	false	0.03296058682011864	0.6644917582409573	0.0	cellular modified amino acid metabolic process
GO:0042398	16515	32	3	1	1676	2	1	false	0.03783279307522139	0.6644917582409573	2.3590787467731814E-68	cellular modified amino acid biosynthetic process
GO:1901566	16515	1676	3	2	7864	2	2	false	0.04540012464220201	0.6644917582409573	0.0	organonitrogen compound biosynthetic process
GO:0017121	16515	9	3	1	195	1	2	false	0.04615384615384848	0.6644917582409573	1.0735441895451045E-15	plasma membrane phospholipid scrambling
GO:0032781	16515	57	3	1	1216	1	3	false	0.04687500000001136	0.6644917582409573	2.2160554102498312E-99	positive regulation of ATPase activity
GO:0070085	16515	224	3	1	9406	2	1	false	0.04706451015999242	0.6644917582409573	0.0	glycosylation
GO:0043462	16515	78	3	1	1631	1	2	false	0.04782342121394705	0.6644917582409573	1.973333025520025E-135	regulation of ATPase activity
GO:0003918	16515	6	3	1	117	1	2	false	0.051282051282050475	0.6644917582409573	3.197344908417792E-10	DNA topoisomerase type II (double strand cut, ATP-hydrolyzing) activity
GO:0050817	16515	313	3	1	6028	1	1	false	0.05192435301937281	0.6644917582409573	0.0	coagulation
GO:0006658	16515	24	3	1	448	1	2	false	0.053571428571429186	0.6644917582409573	2.7189088852237134E-40	phosphatidylserine metabolic process
GO:0043413	16515	215	3	1	3954	1	2	false	0.05437531613550383	0.6644917582409573	0.0	macromolecule glycosylation
GO:0006486	16515	215	3	1	3808	1	3	false	0.05646008403354539	0.6644917582409573	0.0	protein glycosylation
GO:0050865	16515	499	3	1	8443	1	2	false	0.059102214852388306	0.6652173913043548	0.0	regulation of cell activation
GO:0005319	16515	77	3	1	1260	1	2	false	0.0611111111111376	0.6652173913043548	2.9037964107714444E-125	lipid transporter activity
GO:0016853	16515	232	3	1	6357	2	1	false	0.07166403679979413	0.6652173913043548	0.0	isomerase activity
GO:0010256	16515	473	3	1	6509	1	1	false	0.0726686126899401	0.6652173913043548	0.0	endomembrane system organization
GO:0033003	16515	35	3	1	481	1	2	false	0.07276507276507305	0.6652173913043548	4.8944687562517636E-54	regulation of mast cell activation
GO:2000371	16515	6	3	1	81	1	3	false	0.0740740740740748	0.6652173913043548	3.081282228517271E-9	regulation of DNA topoisomerase (ATP-hydrolyzing) activity
GO:0002764	16515	372	3	1	4777	1	2	false	0.0778731421395251	0.6652173913043548	0.0	immune response-regulating signaling pathway
GO:0002833	16515	213	3	1	2732	1	3	false	0.07796486090790067	0.6652173913043548	4.9E-324	positive regulation of response to biotic stimulus
GO:0031012	16515	448	3	1	10934	2	2	false	0.08027102103593366	0.6652173913043548	0.0	extracellular matrix
GO:0002831	16515	349	3	1	4196	1	2	false	0.0831744518589173	0.6652173913043548	0.0	regulation of response to biotic stimulus
GO:0007009	16515	177	3	1	2081	1	2	false	0.08505526189328502	0.6652173913043548	3.6050457438791897E-262	plasma membrane organization
GO:0045576	16515	52	3	1	604	1	1	false	0.08609271523180356	0.6652173913043548	1.8813870252625077E-76	mast cell activation
GO:0009100	16515	339	3	1	7476	2	3	false	0.08863982134103011	0.6652173913043548	0.0	glycoprotein metabolic process
GO:0070851	16515	108	3	1	1183	1	1	false	0.09129332206252973	0.6652173913043548	2.680795070826118E-156	growth factor receptor binding
GO:0045017	16515	227	3	1	4759	2	3	false	0.09313253594148223	0.6652173913043548	0.0	glycerolipid biosynthetic process
GO:0140097	16515	305	3	1	6357	2	1	false	0.09366245224693424	0.6652173913043548	0.0	catalytic activity, acting on DNA
GO:0008654	16515	240	3	1	4756	2	4	false	0.09838875284200543	0.6652173913043548	0.0	phospholipid biosynthetic process
GO:0098589	16515	324	3	1	6329	2	2	false	0.0997728034958362	0.6652173913043548	0.0	membrane region
GO:0034204	16515	28	3	1	280	1	2	false	0.09999999999999101	0.6652173913043548	3.7171444046472305E-39	lipid translocation
GO:2000373	16515	6	3	1	60	1	4	false	0.10000000000000105	0.6652173913043548	1.997448858318161E-8	positive regulation of DNA topoisomerase (ATP-hydrolyzing) activity
GO:0101005	16515	260	3	1	4821	2	2	false	0.10496350251869259	0.669967088749116	0.0	ubiquitinyl hydrolase activity
GO:0030168	16515	146	3	1	1380	1	2	false	0.1057971014491881	0.669967088749116	1.266252055526904E-201	platelet activation
GO:0019904	16515	644	3	1	5904	1	1	false	0.10907859078564996	0.669967088749116	0.0	protein domain specific binding
GO:0006869	16515	277	3	1	2518	1	2	false	0.11000794281174245	0.669967088749116	0.0	lipid transport
GO:0010876	16515	314	3	1	2808	1	1	false	0.11182336182332525	0.669967088749116	0.0	lipid localization
GO:0031349	16515	314	3	1	2758	1	3	false	0.11385061638873867	0.669967088749116	0.0	positive regulation of defense response
GO:0005576	16515	681	3	1	10934	2	1	false	0.12069177159392683	0.684144728310935	0.0	extracellular region
GO:0048471	16515	689	3	1	10934	2	2	false	0.12206348022230555	0.684144728310935	0.0	perinuclear region of cytoplasm
GO:0032103	16515	431	3	1	3505	1	3	false	0.12296718972908963	0.684144728310935	0.0	positive regulation of response to external stimulus
GO:0050878	16515	455	3	1	3583	1	1	false	0.12698855707515305	0.6881547588875718	0.0	regulation of body fluid levels
GO:0009101	16515	278	3	1	4021	2	4	false	0.13351014140911532	0.6881547588875718	0.0	glycoprotein biosynthetic process
GO:0002526	16515	84	3	1	627	1	1	false	0.13397129186602613	0.6881547588875718	1.2007563488208086E-106	acute inflammatory response
GO:0019079	16515	116	3	1	865	1	2	false	0.13410404624282893	0.6881547588875718	2.2153661026469295E-147	viral genome replication
GO:0015711	16515	355	3	1	2603	1	2	false	0.1363810987320495	0.6881547588875718	0.0	organic anion transport
GO:0002768	16515	369	3	1	2606	1	2	false	0.1415963161935311	0.6881547588875718	0.0	immune response-regulating cell surface receptor signaling pathway
GO:0002682	16515	1311	3	1	9249	1	2	false	0.1417450535195048	0.6881547588875718	0.0	regulation of immune system process
GO:0051607	16515	226	3	1	1570	1	3	false	0.143949044586079	0.6881547588875718	3.777705493445658E-280	defense response to virus
GO:0015914	16515	68	3	1	471	1	3	false	0.14437367303606552	0.6881547588875718	6.882148611013762E-84	phospholipid transport
GO:0002684	16515	887	3	1	6068	1	3	false	0.14617666446958225	0.6881547588875718	0.0	positive regulation of immune system process
GO:0045089	16515	184	3	1	1194	1	6	false	0.15410385259636158	0.7117658460942026	4.3980518518859185E-222	positive regulation of innate immune response
GO:0140303	16515	12	3	1	77	1	1	false	0.15584415584415545	0.7117658460942026	2.7211418180008812E-14	intramembrane lipid transporter activity
GO:0002253	16515	413	3	1	2527	1	2	false	0.16343490304685737	0.7252530651764021	0.0	activation of immune response
GO:0045088	16515	264	3	1	1583	1	5	false	0.1667719519900392	0.7252530651764021	4.9940086923741E-309	regulation of innate immune response
GO:0009611	16515	602	3	1	3575	1	1	false	0.168391608391323	0.7252530651764021	0.0	response to wounding
GO:0010628	16515	801	3	1	4743	1	3	false	0.168880455407603	0.7252530651764021	0.0	positive regulation of gene expression
GO:0005215	16515	1093	3	1	11969	2	1	false	0.1743062123947276	0.7252530651764021	0.0	transporter activity
GO:0005730	16515	890	3	1	5098	1	2	false	0.17457826598652001	0.7252530651764021	0.0	nucleolus
GO:0009607	16515	1277	3	1	7281	1	1	false	0.17538799615377043	0.7252530651764021	0.0	response to biotic stimulus
GO:0017128	16515	7	3	1	39	1	3	false	0.17948717948717874	0.7256000094024673	6.501554489170527E-8	phospholipid scramblase activity
GO:0050776	16515	807	3	1	4478	1	3	false	0.18021438142022062	0.7256000094024673	0.0	regulation of immune response
GO:0032101	16515	863	3	1	4678	1	2	false	0.18448054724217872	0.7305137302910351	0.0	regulation of response to external stimulus
GO:0001775	16515	1263	3	1	12841	2	1	false	0.18704649316095773	0.7305137302910351	0.0	cell activation
GO:0009059	16515	3643	3	2	8388	2	2	false	0.18859668200324106	0.7305137302910351	0.0	macromolecule biosynthetic process
GO:0050778	16515	585	3	1	2983	1	4	false	0.1961112973517026	0.7312450851903451	0.0	positive regulation of immune response
GO:0017124	16515	127	3	1	644	1	1	false	0.19720496894405587	0.7312450851903451	3.4576232361850235E-138	SH3 domain binding
GO:0034645	16515	3359	3	2	7536	2	3	false	0.19863992803618946	0.7312450851903451	0.0	cellular macromolecule biosynthetic process
GO:0005102	16515	1183	3	1	5904	1	1	false	0.20037262872581973	0.7312450851903451	0.0	signaling receptor binding
GO:0045935	16515	1094	3	1	5450	1	4	false	0.2007339449542124	0.7312450851903451	0.0	positive regulation of nucleobase-containing compound metabolic process
GO:0051254	16515	913	3	1	4433	1	4	false	0.20595533498718693	0.7414392059538729	0.0	positive regulation of RNA metabolic process
GO:0019637	16515	1008	3	1	9042	2	2	false	0.2105427409589707	0.7423167567984129	0.0	organophosphate metabolic process
GO:0006644	16515	380	3	1	3365	2	3	false	0.21313161116803767	0.7423167567984129	0.0	phospholipid metabolic process
GO:0000785	16515	1237	3	1	10934	2	2	false	0.21347671437339977	0.7423167567984129	0.0	chromatin
GO:0050792	16515	192	3	1	869	1	2	false	0.22094361334872115	0.7544376987652368	1.5167156871469213E-198	regulation of viral process
GO:0006955	16515	1668	3	1	7504	1	2	false	0.2222814498935122	0.7544376987652368	0.0	immune response
GO:1901135	16515	1073	3	1	8995	2	1	false	0.22435892348900835	0.7544376987652368	0.0	carbohydrate derivative metabolic process
GO:0008610	16515	616	3	1	5059	2	2	false	0.22872125526246234	0.7605499735599104	0.0	lipid biosynthetic process
GO:0045893	16515	564	3	1	2440	1	4	false	0.23114754098389434	0.7605499735599104	0.0	positive regulation of transcription, DNA-templated
GO:0090407	16515	624	3	1	4895	2	2	false	0.2387263719132785	0.7610120043998467	0.0	organophosphate biosynthetic process
GO:0080134	16515	1277	3	1	5300	1	2	false	0.24094339622574185	0.7610120043998467	0.0	regulation of response to stress
GO:0009615	16515	304	3	1	1254	1	1	false	0.2424242424243352	0.7610120043998467	8.835918936666263E-301	response to virus
GO:1903901	16515	79	3	1	323	1	3	false	0.24458204334367414	0.7610120043998467	1.781290078920592E-77	negative regulation of viral life cycle
GO:0140110	16515	1582	3	1	11969	2	1	false	0.24688898024482392	0.7610120043998467	0.0	transcription regulator activity
GO:0048584	16515	2094	3	1	8465	1	3	false	0.24737152983037777	0.7610120043998467	0.0	positive regulation of response to stimulus
GO:0044419	16515	1871	3	1	13878	2	1	false	0.2514679881148708	0.7610120043998467	0.0	interspecies interaction between organisms
GO:1901137	16515	671	3	1	4911	2	2	false	0.2546198089747829	0.7610120043998467	0.0	carbohydrate derivative biosynthetic process
GO:0009058	16515	4757	3	2	9406	2	1	false	0.2557473975415584	0.7610120043998467	0.0	biosynthetic process
GO:0002694	16515	468	3	1	1827	1	3	false	0.25615763546792225	0.7610120043998467	0.0	regulation of leukocyte activation
GO:0006488	16515	19	3	1	72	1	2	false	0.26388888888888906	0.7727272727272805	8.492254526445176E-18	dolichol-linked oligosaccharide biosynthetic process
GO:0044249	16515	4600	3	2	8896	2	2	false	0.26735020078451593	0.7727272727272805	0.0	cellular biosynthetic process
GO:1901576	16515	4681	3	2	9027	2	2	false	0.2688720896889488	0.7727272727272805	0.0	organic substance biosynthetic process
GO:0005737	16515	6076	3	2	11683	2	2	false	0.27045341452748134	0.7727272727272805	0.0	cytoplasm
GO:0008219	16515	1921	3	1	12841	2	1	false	0.2768279466967817	0.7727272727272805	0.0	cell death
GO:0016787	16515	3358	3	2	6357	2	1	false	0.27899468710485265	0.7727272727272805	0.0	hydrolase activity
GO:0003824	16515	6357	3	2	11969	2	1	false	0.28206984018158265	0.7727272727272805	0.0	catalytic activity
GO:0000981	16515	603	3	1	2123	1	4	false	0.28403203014610584	0.7727272727272805	0.0	DNA-binding transcription factor activity, RNA polymerase II-specific
GO:0042175	16515	976	3	1	6329	2	2	false	0.28466119975481663	0.7727272727272805	0.0	nuclear outer membrane-endoplasmic reticulum membrane network
GO:0031347	16515	579	3	1	1998	1	2	false	0.28978978978967446	0.7727272727272805	0.0	regulation of defense response
GO:0044093	16515	1894	3	1	11969	2	2	false	0.2914548105110375	0.7727272727272805	0.0	positive regulation of molecular function
GO:0002431	16515	99	3	1	336	1	1	false	0.2946428571428836	0.7727272727272805	7.157604417712566E-88	Fc receptor mediated stimulatory signaling pathway
GO:0061024	16515	1951	3	1	6509	1	1	false	0.2997388231671678	0.7727272727272805	0.0	membrane organization
GO:1902680	16515	819	3	1	2724	1	5	false	0.30066079295172277	0.7727272727272805	0.0	positive regulation of RNA biosynthetic process
GO:0006811	16515	1419	3	1	4702	1	1	false	0.30178647384175245	0.7727272727272805	0.0	ion transport
GO:0001216	16515	400	3	1	1325	1	2	false	0.3018867924526494	0.7727272727272805	0.0	DNA-binding transcription activator activity
GO:0005789	16515	960	3	1	3161	1	2	false	0.3037013603293256	0.7727272727272805	0.0	endoplasmic reticulum membrane
GO:0005154	16515	33	3	1	108	1	1	false	0.30555555555555863	0.7727272727272805	1.6262935863243394E-28	epidermal growth factor receptor binding
GO:0006508	16515	1639	3	1	5250	1	1	false	0.3121904761908783	0.7830351288066292	0.0	proteolysis
GO:0043167	16515	2941	3	1	9221	1	1	false	0.31894588439683935	0.7892327811688189	0.0	ion binding
GO:0045944	16515	497	3	1	1554	1	3	false	0.31981981982004426	0.7892327811688189	0.0	positive regulation of transcription by RNA polymerase II
GO:0002376	16515	2527	3	1	13878	2	1	false	0.3310286575476795	0.8029570429552295	0.0	immune system process
GO:0006487	16515	72	3	1	215	1	1	false	0.3348837209302202	0.8029570429552295	5.087642612320941E-59	protein N-linked glycosylation
GO:0016020	16515	6329	3	2	10934	2	1	false	0.3350295766107691	0.8029570429552295	0.0	membrane
GO:0009605	16515	2447	3	1	7281	1	1	false	0.3360802087618808	0.8029570429552295	0.0	response to external stimulus
GO:0006820	16515	484	3	1	1419	1	1	false	0.3410852713180359	0.8029570429552295	0.0	anion transport
GO:1903508	16515	819	3	1	2359	1	3	false	0.34718100890243003	0.8029570429552295	0.0	positive regulation of nucleic acid-templated transcription
GO:1901363	16515	3236	3	1	9221	1	1	false	0.3509380761330863	0.8029570429552295	0.0	heterocyclic compound binding
GO:0005548	16515	37	3	1	104	1	2	false	0.3557692307692218	0.8029570429552295	4.874051359099081E-29	phospholipid transporter activity
GO:0019058	16515	310	3	1	865	1	1	false	0.35838150289030446	0.8029570429552295	2.7186111839671737E-244	viral life cycle
GO:0097159	16515	3307	3	1	9221	1	1	false	0.35863789177102323	0.8029570429552295	0.0	organic cyclic compound binding
GO:0051345	16515	761	3	1	3821	2	3	false	0.35870108836288306	0.8029570429552295	0.0	positive regulation of hydrolase activity
GO:0005694	16515	1624	3	1	4526	1	1	false	0.3588157313308635	0.8029570429552295	0.0	chromosome
GO:0005509	16515	635	3	1	1729	1	1	false	0.36726431463263315	0.8029570429552295	0.0	calcium ion binding
GO:0023051	16515	3308	3	1	9004	1	2	false	0.3673922701004737	0.8029570429552295	0.0	regulation of signaling
GO:0034097	16515	1093	3	1	2958	1	1	false	0.36950642325946553	0.8029570429552295	0.0	response to cytokine
GO:1903900	16515	135	3	1	363	1	2	false	0.37190082644627886	0.8029570429552295	2.0974760944343533E-103	regulation of viral life cycle
GO:0043085	16515	1381	3	1	6623	2	3	false	0.37357764940129584	0.8029570429552295	0.0	positive regulation of catalytic activity
GO:0065008	16515	3583	3	1	9584	1	1	false	0.373852253754843	0.8029570429552295	0.0	regulation of biological quality
GO:0008233	16515	1074	3	1	5075	2	3	false	0.3784987116776345	0.8029570429552295	0.0	peptidase activity
GO:0048583	16515	3777	3	1	9953	1	2	false	0.3794835727913067	0.8029570429552295	0.0	regulation of response to stimulus
GO:0031328	16515	1186	3	1	5530	2	4	false	0.3829676631862758	0.8029570429552295	0.0	positive regulation of cellular biosynthetic process
GO:0009891	16515	1233	3	1	5739	2	3	false	0.3835622678178662	0.8029570429552295	0.0	positive regulation of biosynthetic process
GO:0006952	16515	1379	3	1	3575	1	1	false	0.3857342657333946	0.8029570429552295	0.0	defense response
GO:0010646	16515	3269	3	1	8383	1	2	false	0.3899558630587546	0.8030003947888551	0.0	regulation of cell communication
GO:0008094	16515	113	3	1	289	1	1	false	0.39100346020764515	0.8030003947888551	2.123021237632935E-83	DNA-dependent ATPase activity
GO:0016887	16515	525	3	1	1279	1	1	false	0.4104769351055277	0.8341936754795234	0.0	ATPase activity
GO:0045332	16515	28	3	1	68	1	2	false	0.4117647058823497	0.8341936754795234	1.0030624795337558E-19	phospholipid translocation
GO:0019219	16515	2640	3	1	6350	1	4	false	0.4157480314960086	0.8341936754795234	0.0	regulation of nucleobase-containing compound metabolic process
GO:0010557	16515	1109	3	1	4648	2	4	false	0.4203049401304097	0.8341936754795234	0.0	positive regulation of macromolecule biosynthetic process
GO:0045071	16515	58	3	1	137	1	3	false	0.4233576642335825	0.8341936754795234	4.194896562679096E-40	negative regulation of viral genome replication
GO:0002252	16515	1079	3	1	2527	1	1	false	0.42698852394095627	0.8341936754795234	0.0	immune effector process
GO:0045087	16515	757	3	1	1772	1	2	false	0.42720090293460156	0.8341936754795234	0.0	innate immune response
GO:0000228	16515	1287	3	1	3007	1	2	false	0.4280013302296901	0.8341936754795234	0.0	nuclear chromosome
GO:0045321	16515	1132	3	1	2605	1	2	false	0.43454894433802654	0.8382716857238786	0.0	leukocyte activation
GO:0098805	16515	1574	3	1	6329	2	1	false	0.43557254258201533	0.8382716857238786	0.0	whole membrane
GO:0065009	16515	3314	3	1	13061	2	2	false	0.44309929623488353	0.8474274040492148	0.0	regulation of molecular function
GO:0051252	16515	2375	3	1	5290	1	3	false	0.44896030245695573	0.8533034319989344	0.0	regulation of RNA metabolic process
GO:0006954	16515	627	3	1	1379	1	1	false	0.4546773023932808	0.8588349045206415	0.0	inflammatory response
GO:0008152	16515	9406	3	2	13878	2	1	false	0.4593474426524375	0.8594161038472965	0.0	metabolic process
GO:0044237	16515	8863	3	2	13059	2	2	false	0.4606020948724073	0.8594161038472965	0.0	cellular metabolic process
GO:0031325	16515	2641	3	1	9799	2	4	false	0.46641511527881546	0.8605549971956242	0.0	positive regulation of cellular metabolic process
GO:0009893	16515	2828	3	1	10458	2	3	false	0.4677245848649835	0.8605549971956242	0.0	positive regulation of metabolic process
GO:1901564	16515	6170	3	2	9003	2	2	false	0.4696492958551283	0.8605549971956242	0.0	organonitrogen compound metabolic process
GO:0033036	16515	2808	3	1	5875	1	1	false	0.47795744680895536	0.8705653495448831	0.0	macromolecule localization
GO:0044403	16515	901	3	1	1871	1	1	false	0.48156066274726167	0.8719382414240359	0.0	symbiotic process
GO:0010468	16515	2644	3	1	5456	1	2	false	0.48460410557359895	0.8722873900324781	0.0	regulation of gene expression
GO:0006950	16515	3575	3	1	7281	1	1	false	0.4910039829684965	0.878638706364678	0.0	response to stress
GO:0051336	16515	1199	3	1	4153	2	2	false	0.4941116689315289	0.8790591319363247	0.0	regulation of hydrolase activity
GO:0006953	16515	42	3	1	84	1	1	false	0.5000000000000062	0.8843930635838261	5.956243696209494E-25	acute-phase response
GO:0051173	16515	2492	3	1	8444	2	3	false	0.5031699462235064	0.8848850778413389	0.0	positive regulation of nitrogen compound metabolic process
GO:0043207	16515	1256	3	1	2462	1	2	false	0.5101543460606558	0.8920413136832038	0.0	response to external biotic stimulus
GO:0044260	16515	6589	3	2	9167	2	2	false	0.516613812783276	0.8970993670641165	0.0	cellular macromolecule metabolic process
GO:0050790	16515	2225	3	1	7147	2	2	false	0.5257490817661421	0.8970993670641165	0.0	regulation of catalytic activity
GO:0042221	16515	3829	3	1	7281	1	1	false	0.5258893009187912	0.8970993670641165	0.0	response to chemical
GO:0003700	16515	1187	3	1	2246	1	3	false	0.5284951024046584	0.8970993670641165	0.0	DNA-binding transcription factor activity
GO:0071702	16515	2495	3	1	4702	1	1	false	0.5306252658462377	0.8970993670641165	0.0	organic substance transport
GO:0012505	16515	3456	3	1	10934	2	3	false	0.5322708642390094	0.8970993670641165	0.0	endomembrane system
GO:0002274	16515	604	3	1	1132	1	1	false	0.5335689045936902	0.8970993670641165	0.0	myeloid leukocyte activation
GO:0009966	16515	2880	3	1	5336	1	4	false	0.539730134934311	0.8981288075327041	0.0	regulation of signal transduction
GO:0001012	16515	829	3	1	1506	1	1	false	0.5504648074372095	0.8981288075327041	0.0	RNA polymerase II regulatory region DNA binding
GO:0042623	16515	289	3	1	525	1	1	false	0.5504761904761242	0.8981288075327041	3.7948954952805876E-156	ATPase activity, coupled
GO:0010604	16515	2560	3	1	7739	2	3	false	0.5521893838695444	0.8981288075327041	0.0	positive regulation of macromolecule metabolic process
GO:0046474	16515	205	3	1	367	1	3	false	0.5585831062670453	0.8981288075327041	9.913361938054178E-109	glycerophospholipid biosynthetic process
GO:0048519	16515	4686	3	1	13878	2	2	false	0.5613174994517115	0.8981288075327041	0.0	negative regulation of biological process
GO:0006793	16515	3009	3	1	8863	2	1	false	0.563766767598372	0.8981288075327041	0.0	phosphorus metabolic process
GO:0031090	16515	3159	3	1	9284	2	2	false	0.5647710326371135	0.8981288075327041	0.0	organelle membrane
GO:0007166	16515	2604	3	1	4610	1	1	false	0.5648590021697816	0.8981288075327041	0.0	cell surface receptor signaling pathway
GO:0019783	16515	355	3	1	622	1	1	false	0.5707395498392939	0.8981288075327041	9.176914798745161E-184	ubiquitin-like protein-specific protease activity
GO:0045069	16515	91	3	1	159	1	2	false	0.5723270440251703	0.8981288075327041	1.1378861968405138E-46	regulation of viral genome replication
GO:0001228	16515	400	3	1	695	1	3	false	0.575539568345429	0.8981288075327041	5.704947819507745E-205	DNA-binding transcription activator activity, RNA polymerase II-specific
GO:0000977	16515	822	3	1	1421	1	2	false	0.5784658691056865	0.8981288075327041	0.0	RNA polymerase II regulatory region sequence-specific DNA binding
GO:0006355	16515	1873	3	1	3216	1	4	false	0.5824004975125974	0.8981288075327041	0.0	regulation of transcription, DNA-templated
GO:0098542	16515	941	3	1	1609	1	2	false	0.5848353014288356	0.8981288075327041	0.0	defense response to other organism
GO:0048522	16515	4621	3	1	12886	2	3	false	0.5886318945909153	0.8981288075327041	0.0	positive regulation of cellular process
GO:0007165	16515	4610	3	1	12851	2	5	false	0.5887867740014167	0.8981288075327041	0.0	signal transduction
GO:0031974	16515	3948	3	1	10934	2	1	false	0.5917966410028784	0.8981288075327041	0.0	membrane-enclosed lumen
GO:0008234	16515	622	3	1	1042	1	1	false	0.5969289827253581	0.8981288075327041	3.040490279962583E-304	cysteine-type peptidase activity
GO:0023052	16515	5095	3	1	13878	2	1	false	0.599489557351409	0.8981288075327041	0.0	signaling
GO:0007596	16515	310	3	1	513	1	3	false	0.604288499025293	0.8981288075327041	7.893999225305661E-149	blood coagulation
GO:0034654	16515	3033	3	1	4963	1	5	false	0.6111223050563478	0.8981288075327041	0.0	nucleobase-containing compound biosynthetic process
GO:0001067	16515	1507	3	1	2455	1	1	false	0.6138492871691265	0.8981288075327041	0.0	regulatory region nucleic acid binding
GO:0048518	16515	5275	3	1	13878	2	2	false	0.6157384858932995	0.8981288075327041	0.0	positive regulation of biological process
GO:0031981	16515	2789	3	1	4497	1	2	false	0.6201912386041649	0.8981288075327041	0.0	nuclear lumen
GO:0043169	16515	1836	3	1	2941	1	1	false	0.6242774566465132	0.8981288075327041	0.0	cation binding
GO:0006357	16515	1292	3	1	2065	1	2	false	0.6256658595646695	0.8981288075327041	0.0	regulation of transcription by RNA polymerase II
GO:0016817	16515	1312	3	1	3358	2	1	false	0.6288350921659901	0.8981288075327041	0.0	hydrolase activity, acting on acid anhydrides
GO:0007154	16515	5113	3	1	12841	2	1	false	0.637828596625818	0.8981288075327041	0.0	cell communication
GO:0005515	16515	5904	3	1	9221	1	1	false	0.6402776271612878	0.8981288075327041	0.0	protein binding
GO:0043227	16515	7507	3	2	9283	2	1	false	0.6539507789273495	0.8981288075327041	0.0	membrane-bounded organelle
GO:0005575	16515	11845	3	2	14589	2	1	false	0.6591923897048987	0.8981288075327041	0.0	cellular_component
GO:0043231	16515	7335	3	2	9029	2	2	false	0.6599481570113728	0.8981288075327041	0.0	intracellular membrane-bounded organelle
GO:0031323	16515	4758	3	1	11275	2	3	false	0.6659325087964487	0.8981288075327041	0.0	regulation of cellular metabolic process
GO:0051179	16515	5875	3	1	13878	2	1	false	0.6674714852900016	0.8981288075327041	0.0	localization
GO:2001141	16515	2128	3	1	3182	1	4	false	0.6687617850414639	0.8981288075327041	0.0	regulation of RNA biosynthetic process
GO:0051707	16515	1254	3	1	1873	1	2	false	0.6695141484244481	0.8981288075327041	0.0	response to other organism
GO:0043233	16515	3948	3	1	9283	2	2	false	0.6697388258474452	0.8981288075327041	0.0	organelle lumen
GO:0003674	16515	11969	3	2	14589	2	1	false	0.6730667995212539	0.8981288075327041	0.0	molecular_function
GO:0046486	16515	395	3	1	922	2	1	false	0.6735581667577178	0.8981288075327041	1.3937572883699088E-272	glycerolipid metabolic process
GO:0019222	16515	5105	3	1	11880	2	2	false	0.6747942851431983	0.8981288075327041	0.0	regulation of metabolic process
GO:0009889	16515	2875	3	1	6647	2	2	false	0.6780101359163686	0.8981288075327041	0.0	regulation of biosynthetic process
GO:0032501	16515	6028	3	1	13878	2	1	false	0.6800651759953393	0.8981288075327041	0.0	multicellular organismal process
GO:0005773	16515	3678	3	1	8452	2	2	false	0.6809885589101732	0.8981288075327041	0.0	vacuole
GO:0031326	16515	2783	3	1	6367	2	3	false	0.6831794635377593	0.8981288075327041	0.0	regulation of cellular biosynthetic process
GO:0070013	16515	3948	3	1	9004	2	2	false	0.6847134177537803	0.8981288075327041	0.0	intracellular organelle lumen
GO:0007599	16515	315	3	1	455	1	1	false	0.6923076923076352	0.8981288075327041	2.6494842979810975E-121	hemostasis
GO:0036211	16515	3764	3	1	5415	1	2	false	0.6951061865182656	0.8981288075327041	0.0	protein modification process
GO:0006366	16515	1511	3	1	2161	1	1	false	0.6992133271631297	0.8981288075327041	0.0	transcription by RNA polymerase II
GO:0051716	16515	5952	3	1	13037	2	2	false	0.7046775995641958	0.8981288075327041	0.0	cellular response to stimulus
GO:0005634	16515	3375	3	1	7335	2	1	false	0.7085663712699258	0.8981288075327041	0.0	nucleus
GO:0043229	16515	9004	3	2	10673	2	2	false	0.711689257491939	0.8981288075327041	0.0	intracellular organelle
GO:0043170	16515	7606	3	2	8995	2	1	false	0.7149925038066675	0.8981288075327041	0.0	macromolecule metabolic process
GO:0043226	16515	9283	3	2	10934	2	1	false	0.7207945543817764	0.8981288075327041	0.0	organelle
GO:0006650	16515	322	3	1	446	1	2	false	0.7219730941703472	0.8981288075327041	7.689835624801014E-114	glycerophospholipid metabolic process
GO:0090304	16515	3833	3	1	8019	2	2	false	0.727536443673468	0.8981288075327041	0.0	nucleic acid metabolic process
GO:0010467	16515	3646	3	1	7606	2	1	false	0.7289651427426351	0.8981288075327041	0.0	gene expression
GO:0140096	16515	3053	3	1	6357	2	1	false	0.7299075076966711	0.8981288075327041	0.0	catalytic activity, acting on a protein
GO:0071840	16515	6683	3	1	13878	2	1	false	0.7312312569110183	0.8981288075327041	0.0	cellular component organization or biogenesis
GO:0036459	16515	260	3	1	355	1	2	false	0.732394366197207	0.8981288075327041	5.8410386919924E-89	thiol-dependent ubiquitinyl hydrolase activity
GO:0010556	16515	2677	3	1	5514	2	3	false	0.7353262881621496	0.8981288075327041	0.0	regulation of macromolecule biosynthetic process
GO:0043228	16515	4536	3	1	9283	2	1	false	0.7385328993778939	0.8981288075327041	0.0	non-membrane-bounded organelle
GO:0006351	16515	2161	3	1	4421	2	3	false	0.7387346078618655	0.8981288075327041	0.0	transcription, DNA-templated
GO:0003676	16515	2455	3	1	3307	1	2	false	0.7423646809805463	0.8981288075327041	0.0	nucleic acid binding
GO:0006139	16515	4384	3	1	8848	2	5	false	0.7454870225968521	0.8981288075327041	0.0	nucleobase-containing compound metabolic process
GO:0002757	16515	336	3	1	449	1	2	false	0.7483296213806394	0.8981288075327041	2.2504906526529873E-109	immune response-activating signal transduction
GO:0043232	16515	4526	3	1	9010	2	2	false	0.7523530606771349	0.8981288075327041	0.0	intracellular non-membrane-bounded organelle
GO:0016043	16515	6509	3	1	12854	2	2	false	0.7563580887694212	0.8981288075327041	0.0	cellular component organization
GO:0000790	16515	1077	3	1	1422	1	2	false	0.7573839662451605	0.8981288075327041	0.0	nuclear chromatin
GO:0032774	16515	2371	3	1	4657	2	3	false	0.759096438354022	0.8981288075327041	0.0	RNA biosynthetic process
GO:0046483	16515	4528	3	1	8863	2	1	false	0.7607976104526049	0.8981288075327041	0.0	heterocycle metabolic process
GO:0051171	16515	4412	3	1	8635	2	2	false	0.7608530071714643	0.8981288075327041	0.0	regulation of nitrogen compound metabolic process
GO:0071944	16515	5612	3	1	10934	2	1	false	0.7631083725987806	0.8981288075327041	0.0	cell periphery
GO:0080090	16515	4581	3	1	8908	2	2	false	0.7640816350638184	0.8981288075327041	0.0	regulation of primary metabolic process
GO:0006725	16515	4570	3	1	8863	2	1	false	0.7654107500091167	0.8981288075327041	0.0	cellular aromatic compound metabolic process
GO:0043412	16515	3949	3	1	7606	2	1	false	0.768859734420933	0.8981288075327041	0.0	macromolecule modification
GO:0010033	16515	2958	3	1	3829	1	1	false	0.7725254635656792	0.8981288075327041	0.0	response to organic substance
GO:0050896	16515	7281	3	1	13878	2	1	false	0.7740539987858934	0.8981288075327041	0.0	response to stimulus
GO:0003677	16515	1911	3	1	2455	1	1	false	0.778411405295452	0.8981288075327041	0.0	DNA binding
GO:1901360	16515	4777	3	1	8995	2	1	false	0.7801349871535947	0.8981288075327041	0.0	organic cyclic compound metabolic process
GO:0018130	16515	3081	3	1	5741	2	2	false	0.7853650039743705	0.8981288075327041	0.0	heterocycle biosynthetic process
GO:0006807	16515	8339	3	2	9406	2	1	false	0.7859810771650153	0.8981288075327041	0.0	nitrogen compound metabolic process
GO:0019438	16515	3096	3	1	5759	2	2	false	0.7862232459601859	0.8981288075327041	0.0	aromatic compound biosynthetic process
GO:0043565	16515	1505	3	1	1911	1	1	false	0.7875457875451017	0.8981288075327041	0.0	sequence-specific DNA binding
GO:0044212	16515	1506	3	1	1912	1	2	false	0.7876569037650526	0.8981288075327041	0.0	transcription regulatory region DNA binding
GO:0062023	16515	353	3	1	448	1	1	false	0.7879464285715161	0.8981288075327041	6.490318583199214E-100	collagen-containing extracellular matrix
GO:0005622	16515	10525	3	2	11845	2	1	false	0.7895315334192725	0.8981288075327041	0.0	intracellular
GO:1901362	16515	3230	3	1	5889	2	2	false	0.7961719459448364	0.8989403453673342	0.0	organic cyclic compound biosynthetic process
GO:0034641	16515	5039	3	1	9147	2	2	false	0.798328159552171	0.8989403453673342	0.0	cellular nitrogen compound metabolic process
GO:0003690	16515	1527	3	1	1911	1	1	false	0.7990580847709637	0.8989403453673342	0.0	double-stranded DNA binding
GO:0006464	16515	3764	3	1	4687	1	2	false	0.8030723277178098	0.9001470046946879	0.0	cellular protein modification process
GO:0051234	16515	4792	3	1	5875	1	1	false	0.8156595744665065	0.9109190868129599	0.0	establishment of localization
GO:0060255	16515	4602	3	1	7947	2	2	false	0.8228624567333991	0.9156214973106186	0.0	regulation of macromolecule metabolic process
GO:0019538	16515	5250	3	1	8935	2	3	false	0.8299343478638259	0.9201446030664157	0.0	protein metabolic process
GO:0042060	16515	505	3	1	602	1	1	false	0.8388704318937582	0.9266944121281228	8.253237307151272E-115	wound healing
GO:0110165	16515	10934	3	2	11845	2	1	false	0.8520889902826382	0.9346293904552139	0.0	cellular anatomical entity
GO:0009987	16515	12841	3	2	13878	2	1	false	0.8561333170471993	0.9346293904552139	0.0	cellular process
GO:0044238	16515	8708	3	2	9406	2	1	false	0.8570836107254336	0.9346293904552139	0.0	primary metabolic process
GO:0016070	16515	3298	3	1	3833	1	1	false	0.8604226454472057	0.9346293904552139	0.0	RNA metabolic process
GO:2000112	16515	2359	3	1	3737	2	3	false	0.8640894429714974	0.9346293904552139	0.0	regulation of cellular macromolecule biosynthetic process
GO:0050794	16515	8239	3	1	12995	2	2	false	0.8660714333304281	0.9346293904552139	0.0	regulation of cellular process
GO:0044271	16515	3707	3	1	5830	2	2	false	0.8674338133636625	0.9346293904552139	0.0	cellular nitrogen compound biosynthetic process
GO:0050789	16515	8917	3	1	13878	2	2	false	0.8722301361263364	0.9364997251040665	0.0	regulation of biological process
GO:0044267	16515	4687	3	1	7022	2	2	false	0.8894578420404158	0.9516576911341512	0.0	cellular protein metabolic process
GO:1903506	16515	2128	3	1	2359	1	2	false	0.9020771513364592	0.9581307449602015	0.0	regulation of nucleic acid-templated transcription
GO:0065007	16515	9584	3	1	13878	2	1	false	0.9042804921127321	0.9581307449602015	0.0	biological regulation
GO:0008150	16515	13878	3	2	14589	2	1	false	0.904901259129079	0.9581307449602015	0.0	biological_process
GO:0002429	16515	336	3	1	369	1	2	false	0.9105691056909243	0.9608074011773201	7.367798983439522E-48	immune response-activating cell surface receptor signaling pathway
GO:0071704	16515	8995	3	2	9406	2	1	false	0.9145138279251911	0.9610126155235176	0.0	organic substance metabolic process
GO:0000976	16515	1415	3	1	1543	1	2	false	0.9170447180812652	0.9610126155235176	6.742013886341853E-191	transcription regulatory region sequence-specific DNA binding
GO:1990837	16515	1457	3	1	1567	1	2	false	0.9298021697513784	0.969864581346486	2.7858462114274706E-172	sequence-specific double-stranded DNA binding
GO:0006915	16515	1695	3	1	1819	1	1	false	0.9318306761956433	0.969864581346486	6.637702222380925E-196	apoptotic process
GO:0046872	16515	1729	3	1	1836	1	1	false	0.9417211328980686	0.9760078952765301	1.6689959932889248E-176	metal ion binding
GO:0012501	16515	1819	3	1	1921	1	1	false	0.9469026548681181	0.9760078952765301	1.7730777300949983E-172	programmed cell death
GO:0005488	16515	9221	3	1	11969	2	1	false	0.9473017807095734	0.9760078952765301	0.0	binding
GO:0016032	16515	865	3	1	901	1	1	false	0.9600443951157176	0.9858173990114415	3.222404924236653E-65	viral process
GO:0070011	16515	1042	3	1	1074	1	1	false	0.9702048417134437	0.9910410420546384	4.27162281241786E-62	peptidase activity, acting on L-amino acid peptides
GO:0098857	16515	315	3	1	324	1	1	false	0.9722222222220275	0.9910410420546384	1.0316692117906443E-17	membrane microdomain
GO:0017111	16515	1279	3	1	1312	1	1	false	0.9748475609753142	0.9910410420546384	1.671504200825845E-66	nucleoside-triphosphatase activity
GO:0006810	16515	4702	3	1	4792	1	1	false	0.9812186978288634	0.9915565367203717	1.9528703698435357E-193	transport
GO:0005886	16515	5537	3	1	6400	2	2	false	0.9818353942035054	0.9915565367203717	0.0	plasma membrane
GO:0006796	16515	2991	3	1	3009	1	1	false	0.9940179461596822	0.996825396825579	1.6476590431454356E-47	phosphate-containing compound metabolic process
GO:0097659	16515	2359	3	1	2371	1	1	false	0.9949388443690911	0.996825396825579	1.5605119001577283E-32	nucleic acid-templated transcription
GO:0045121	16515	314	3	1	315	1	1	false	0.9968253968255789	0.996825396825579	0.0031746031746034678	membrane raft
GO:0000000	16515	14589	3	2	0	0	0	true	1.0	1.0	1.0	Gene Ontology
GO:0016462	16515	1312	3	1	1312	1	1	true	1.0	1.0	1.0	pyrophosphatase activity
GO:0016818	16515	1312	3	1	1312	1	1	true	1.0	1.0	1.0	hydrolase activity, acting on acid anhydrides, in phosphorus-containing anhydrides
