## Supplementary File S3 for "PIGNON: A protein-protein interaction-guided functional enrichment analysis for quantitative proteomics": table-mcl2_cluster1075-Parent-Child-Union-Benjamini-Hochberg.txt

ID	Pop.total	Pop.term	Study.total	Study.term	Pop.family	Study.family	nparents	is.trivial	p	p.adjusted	p.min	name
GO:0042587	16515	7	3	1	10934	3	2	false	0.0019195607294198555	0.2555510196775022	2.702783924684773E-25	glycogen granule
GO:0018904	16515	13	3	1	8999	3	2	false	0.004328037519631958	0.2555510196775022	2.4746916370980813E-42	ether metabolic process
GO:1901503	16515	7	3	1	4684	3	2	false	0.00447760541162733	0.2555510196775022	1.0234351435137436E-22	ether biosynthetic process
GO:0046504	16515	7	3	1	4602	3	3	false	0.004557284782938127	0.2555510196775022	1.1582090574617242E-22	glycerol ether biosynthetic process
GO:1901617	16515	206	3	2	4820	3	2	false	0.005300330922220281	0.2555510196775022	0.0	organic hydroxy compound biosynthetic process
GO:0006694	16515	169	3	2	3665	3	3	false	0.00615011274980821	0.2555510196775022	1.024271139982279E-296	steroid biosynthetic process
GO:0048037	16515	463	3	2	9221	3	1	false	0.007296429607581553	0.2555510196775022	0.0	cofactor binding
GO:1901615	16515	460	3	2	8995	3	1	false	0.007563734516603423	0.2555510196775022	0.0	organic hydroxy compound metabolic process
GO:0008202	16515	290	3	2	5424	3	2	false	0.008245177049009473	0.2555510196775022	0.0	steroid metabolic process
GO:0016053	16515	274	3	2	5091	3	4	false	0.008351340512336674	0.2555510196775022	0.0	organic acid biosynthetic process
GO:0046485	16515	9	3	1	924	1	2	false	0.009740259740263017	0.2627060439561463	7.6857805517061485E-22	ether lipid metabolic process
GO:0070402	16515	15	3	1	1456	1	2	false	0.010302197802201814	0.2627060439561463	5.017677998941635E-36	NADPH binding
GO:0097384	16515	7	3	1	1037	2	2	false	0.013461388099772605	0.3168603660408013	3.988342551465321E-18	cellular lipid biosynthetic process
GO:0071353	16515	28	3	1	1014	1	2	false	0.027613412228798803	0.4878984689636471	3.009252111133174E-55	cellular response to interleukin-4
GO:0070670	16515	31	3	1	1093	1	1	false	0.02836230558097484	0.4878984689636471	8.022387292257957E-61	response to interleukin-4
GO:0006066	16515	320	3	2	1883	2	2	false	0.028805188545874324	0.4878984689636471	0.0	alcohol metabolic process
GO:0035383	16515	91	3	1	9008	3	2	false	0.030004563453487065	0.4878984689636471	2.8700392171565257E-220	thioester metabolic process
GO:0035384	16515	49	3	1	4702	3	3	false	0.030945139503999335	0.4878984689636471	8.938228565677476E-118	thioester biosynthetic process
GO:0044283	16515	568	3	2	5316	3	2	false	0.0317670335666854	0.4878984689636471	0.0	small molecule biosynthetic process
GO:0006082	16515	1019	3	2	9265	3	3	false	0.03360376060647264	0.4878984689636471	0.0	organic acid metabolic process
GO:0055114	16515	1051	3	2	9406	3	1	false	0.03464088829832466	0.4878984689636471	0.0	oxidation-reduction process
GO:0006706	16515	20	3	1	1033	2	3	false	0.03836571437149935	0.4878984689636471	1.529345215558734E-42	steroid catabolic process
GO:0008610	16515	616	3	2	5059	3	2	false	0.040820244085567545	0.4878984689636471	0.0	lipid biosynthetic process
GO:1901363	16515	3236	3	3	9221	3	1	false	0.043194659561792706	0.4878984689636471	0.0	heterocyclic compound binding
GO:1902930	16515	68	3	1	2995	2	3	false	0.04490093152347487	0.4878984689636471	2.149356347416064E-140	regulation of alcohol biosynthetic process
GO:1901568	16515	139	3	1	8995	3	1	false	0.04565138688501423	0.4878984689636471	6.9548093244486E-311	fatty acid derivative metabolic process
GO:0071616	16515	49	3	1	1065	1	7	false	0.046009389671348946	0.4878984689636471	8.530670457462913E-86	acyl-CoA biosynthetic process
GO:0097159	16515	3307	3	3	9221	3	1	false	0.0461015736387752	0.4878984689636471	0.0	organic cyclic compound binding
GO:0006629	16515	1169	3	2	8996	3	2	false	0.046241886304914645	0.4878984689636471	0.0	lipid metabolic process
GO:1901616	16515	55	3	1	2252	2	2	false	0.04825958543784817	0.4878984689636471	1.002623390186953E-111	organic hydroxy compound catabolic process
GO:1901570	16515	79	3	1	4716	3	2	false	0.049427622672787774	0.4878984689636471	1.0583354026480687E-173	fatty acid derivative biosynthetic process
GO:0048770	16515	105	3	1	2016	1	1	false	0.052083333333290925	0.4980468749995945	1.8178611150336747E-178	pigment granule
GO:0050661	16515	45	3	1	779	1	2	false	0.05776636713735204	0.5356517680009008	3.321805100676201E-74	NADP binding
GO:0001649	16515	205	3	1	3385	1	2	false	0.06056129985237139	0.5450516986713425	0.0	osteoblast differentiation
GO:0006637	16515	91	3	1	1412	1	6	false	0.06444759206800388	0.563456090651691	6.072131493490597E-146	acyl-CoA metabolic process
GO:0048839	16515	166	3	1	4812	2	2	false	0.06781105505461704	0.5763939679642448	8.68546813444E-313	inner ear development
GO:1903131	16515	33	3	1	452	1	1	false	0.07300884955751999	0.6038029179621923	6.903205120550671E-51	mononuclear cell differentiation
GO:0050839	16515	471	3	1	5904	1	1	false	0.07977642276403751	0.6121602694570868	0.0	cell adhesion molecule binding
GO:0002064	16515	183	3	1	2232	1	2	false	0.08198924731177411	0.6121602694570868	4.0227967376985776E-274	epithelial cell development
GO:0008206	16515	40	3	1	954	2	3	false	0.08214157652873794	0.6121602694570868	1.2296976640519242E-71	bile acid metabolic process
GO:0016125	16515	152	3	2	526	2	2	false	0.08311424950212103	0.6121602694570868	1.18011379183299E-136	sterol metabolic process
GO:0072330	16515	185	3	2	637	2	2	false	0.08402199776861975	0.6121602694570868	5.900897531296225E-166	monocarboxylic acid biosynthetic process
GO:0046394	16515	274	3	2	923	2	2	false	0.08789832269109357	0.6197119711973902	5.635438849437825E-243	carboxylic acid biosynthetic process
GO:0003158	16515	99	3	1	1111	1	1	false	0.089108910891128	0.6197119711973902	2.5075693172975568E-144	endothelium development
GO:0008301	16515	177	3	1	1911	1	1	false	0.09262166405014824	0.629827315541008	2.602554677446262E-255	DNA binding, bending
GO:0016127	16515	10	3	1	204	2	3	false	0.09586593257992614	0.6309186533548137	3.637342771118487E-17	sterol catabolic process
GO:0044281	16515	1811	3	2	9406	3	1	false	0.09690580623423609	0.6309186533548137	0.0	small molecule metabolic process
GO:0044272	16515	168	3	1	4689	3	2	false	0.1037018626151216	0.6420079260240145	9.4621916935E-314	sulfur compound biosynthetic process
GO:0006790	16515	325	3	1	8863	3	1	false	0.10603481295708653	0.6420079260240145	0.0	sulfur compound metabolic process
GO:0046906	16515	122	3	1	3307	3	2	false	0.10667265845741025	0.6420079260240145	4.026957991791327E-226	tetrapyrrole binding
GO:0030099	16515	365	3	1	3353	1	2	false	0.10885773933780571	0.6420079260240145	0.0	myeloid cell differentiation
GO:0006707	16515	10	3	1	175	2	3	false	0.11133004926108409	0.6420079260240145	1.7503931640587744E-16	cholesterol catabolic process
GO:0001503	16515	364	3	1	6028	2	1	false	0.11713282266978693	0.6420079260240145	0.0	ossification
GO:0051188	16515	194	3	1	4716	3	2	false	0.1184267003309373	0.6420079260240145	0.0	cofactor biosynthetic process
GO:0051186	16515	395	3	1	8863	3	1	false	0.12784546833909566	0.6420079260240145	0.0	cofactor metabolic process
GO:0009058	16515	4757	3	3	9406	3	1	false	0.12931506543050786	0.6420079260240145	0.0	biosynthetic process
GO:0005506	16515	129	3	1	976	1	1	false	0.13217213114757026	0.6420079260240145	8.02023180457354E-165	iron ion binding
GO:0030851	16515	25	3	1	186	1	1	false	0.13440860215054287	0.6420079260240145	1.5355106131240537E-31	granulocyte differentiation
GO:0002521	16515	452	3	1	3353	1	2	false	0.13480465254984159	0.6420079260240145	0.0	leukocyte differentiation
GO:0046164	16515	45	3	1	631	2	3	false	0.13764998868013492	0.6420079260240145	5.949485126184325E-70	alcohol catabolic process
GO:0044249	16515	4600	3	3	8896	3	2	false	0.138214102002934	0.6420079260240145	0.0	cellular biosynthetic process
GO:0045446	16515	88	3	1	636	1	2	false	0.13836477987420454	0.6420079260240145	2.027258069516952E-110	endothelial cell differentiation
GO:0046890	16515	164	3	1	3371	3	3	false	0.13900456777824197	0.6420079260240145	5.186853847949471E-284	regulation of lipid biosynthetic process
GO:1901576	16515	4681	3	3	9027	3	2	false	0.1393963997396267	0.6420079260240145	0.0	organic substance biosynthetic process
GO:0042472	16515	84	3	1	598	1	3	false	0.14046822742472648	0.6420079260240145	8.629714908174993E-105	inner ear morphogenesis
GO:0019693	16515	483	3	1	3417	1	3	false	0.14135206321342092	0.6420079260240145	0.0	ribose phosphate metabolic process
GO:0006699	16515	29	3	1	395	2	4	false	0.14161793998584732	0.6420079260240145	1.2669297429989874E-44	bile acid biosynthetic process
GO:0004497	16515	108	3	1	757	1	1	false	0.14266842800533655	0.6420079260240145	4.610120887548515E-134	monooxygenase activity
GO:0033866	16515	62	3	1	417	1	2	false	0.14868105515586819	0.6485013623985904	1.329064227942757E-75	nucleoside bisphosphate biosynthetic process
GO:1901360	16515	4777	3	3	8995	3	1	false	0.1497387802113137	0.6485013623985904	0.0	organic cyclic compound metabolic process
GO:0019866	16515	497	3	1	3303	1	2	false	0.15046927036045724	0.6485013623985904	0.0	organelle inner membrane
GO:0002065	16515	98	3	1	625	1	1	false	0.15679999999997463	0.6663999999998922	2.9335070117728777E-117	columnar/cuboidal epithelial cell differentiation
GO:1901362	16515	3230	3	3	5889	3	2	false	0.1649303960797505	0.6734486911322	0.0	organic cyclic compound biosynthetic process
GO:0010628	16515	801	3	1	4743	1	3	false	0.168880455407603	0.6734486911322	0.0	positive regulation of gene expression
GO:0072521	16515	511	3	1	8470	3	5	false	0.17031086098479142	0.6734486911322	0.0	purine-containing compound metabolic process
GO:0062012	16515	382	3	1	6267	3	2	false	0.17196857530455661	0.6734486911322	0.0	regulation of small molecule metabolic process
GO:0005730	16515	890	3	1	5098	1	2	false	0.17457826598652001	0.6734486911322	0.0	nucleolus
GO:0035337	16515	34	3	1	193	1	2	false	0.1761658031088044	0.6734486911322	1.2697526361114521E-38	fatty-acyl-CoA metabolic process
GO:0030224	16515	33	3	1	186	1	2	false	0.17741935483871804	0.6734486911322	2.272040616954688E-37	monocyte differentiation
GO:0072522	16515	282	3	1	4466	3	6	false	0.177758862723068	0.6734486911322	0.0	purine-containing compound biosynthetic process
GO:0030855	16515	625	3	1	3506	1	2	false	0.17826583000558235	0.6734486911322	0.0	epithelial cell differentiation
GO:0034033	16515	62	3	1	343	1	3	false	0.1807580174926996	0.6745360164971472	7.269028156110723E-70	purine nucleoside bisphosphate biosynthetic process
GO:0016042	16515	268	3	1	2721	2	2	false	0.1873181356336852	0.6795784578723864	0.0	lipid catabolic process
GO:0019216	16515	359	3	1	5255	3	2	false	0.1912991852094066	0.6795784578723864	0.0	regulation of lipid metabolic process
GO:0006753	16515	587	3	1	3053	1	3	false	0.19226989846037554	0.6795784578723864	0.0	nucleoside phosphate metabolic process
GO:0005759	16515	457	3	1	4452	2	2	false	0.19478455935175645	0.6795784578723864	0.0	mitochondrial matrix
GO:0090596	16515	224	3	1	1143	1	2	false	0.19597550306211656	0.6795784578723864	8.369270374267982E-245	sensory organ morphogenesis
GO:1901293	16515	359	3	1	3424	2	3	false	0.19873055007157828	0.6795784578723864	0.0	nucleoside phosphate biosynthetic process
GO:0030223	16515	5	3	1	25	1	1	false	0.20000000000000032	0.6795784578723864	1.882175795219262E-5	neutrophil differentiation
GO:0044282	16515	365	3	1	3416	2	2	false	0.20231123195900108	0.6795784578723864	0.0	small molecule catabolic process
GO:0051254	16515	913	3	1	4433	1	4	false	0.20595533498718693	0.6795784578723864	0.0	positive regulation of RNA metabolic process
GO:0048598	16515	533	3	1	2563	1	2	false	0.20795942255177813	0.6795784578723864	0.0	embryonic morphogenesis
GO:0031966	16515	666	3	1	3192	1	2	false	0.20864661654163924	0.6795784578723864	0.0	mitochondrial membrane
GO:0033865	16515	123	3	1	587	1	1	false	0.20954003407157187	0.6795784578723864	3.352735263289956E-130	nucleoside bisphosphate metabolic process
GO:0016491	16515	757	3	1	6524	2	2	false	0.2186182590433337	0.6795784578723864	0.0	oxidoreductase activity
GO:0090181	16515	55	3	1	474	2	3	false	0.21882052791678505	0.6795784578723864	2.2482611102206086E-73	regulation of cholesterol metabolic process
GO:1902652	16515	150	3	2	320	2	1	false	0.2189459247648495	0.6795784578723864	1.9594696070107363E-95	secondary alcohol metabolic process
GO:0002066	16515	50	3	1	228	1	2	false	0.21929824561402828	0.6795784578723864	1.287364200916585E-51	columnar/cuboidal epithelial cell development
GO:0008395	16515	24	3	1	108	1	1	false	0.22222222222222368	0.6795784578723864	1.5523554852752928E-24	steroid hydroxylase activity
GO:0048562	16515	268	3	1	1200	1	3	false	0.22333333333336722	0.6795784578723864	5.979684013239136E-276	embryonic organ morphogenesis
GO:0048568	16515	399	3	1	3346	2	2	false	0.2243053079905589	0.6795784578723864	0.0	embryonic organ development
GO:0045893	16515	564	3	1	2440	1	4	false	0.23114754098389434	0.6884914383260214	0.0	positive regulation of transcription, DNA-templated
GO:0090557	16515	10	3	1	43	1	1	false	0.23255813953488244	0.6884914383260214	5.215573247126628E-10	establishment of endothelial intestinal barrier
GO:0010557	16515	1109	3	1	4648	1	4	false	0.23859724612644276	0.6884914383260214	0.0	positive regulation of macromolecule biosynthetic process
GO:0043167	16515	2941	3	2	9221	3	1	false	0.24026335199864657	0.6884914383260214	0.0	ion binding
GO:0034032	16515	123	3	1	511	1	2	false	0.2407045009785049	0.6884914383260214	8.063486444750628E-122	purine nucleoside bisphosphate metabolic process
GO:0042471	16515	104	3	1	428	1	3	false	0.24299065420560512	0.6884914383260214	1.8951771628855056E-102	ear morphogenesis
GO:0048732	16515	406	3	1	3125	2	1	false	0.24299697823271343	0.6884914383260214	0.0	gland development
GO:0046390	16515	280	3	1	1138	1	3	false	0.24604569420045608	0.6907337837187115	6.425820980981306E-275	ribose phosphate biosynthetic process
GO:1901361	16515	560	3	1	5697	3	2	false	0.26689682530184927	0.7386525281262416	0.0	organic cyclic compound catabolic process
GO:0001885	16515	56	3	1	209	1	2	false	0.26794258373206803	0.7386525281262416	2.8308104810568325E-52	endothelial cell development
GO:0031975	16515	1126	3	1	10934	3	1	false	0.27824387067060974	0.7476650246305807	0.0	envelope
GO:0044255	16515	922	3	1	8924	3	2	false	0.2790583254679458	0.7476650246305807	0.0	cellular lipid metabolic process
GO:0046949	16515	29	3	1	103	1	3	false	0.2815533980582476	0.7476650246305807	2.953431182822629E-26	fatty-acyl-CoA biosynthetic process
GO:0000981	16515	603	3	1	2123	1	4	false	0.28403203014610584	0.7476650246305807	0.0	DNA-binding transcription factor activity, RNA polymerase II-specific
GO:0007423	16515	491	3	1	3125	2	1	false	0.289595697822918	0.7476650246305807	0.0	sensory organ development
GO:0002520	16515	859	3	1	5348	2	2	false	0.2954677610177334	0.7476650246305807	0.0	immune system development
GO:0031974	16515	3948	3	2	10934	3	1	false	0.2969582104603474	0.7476650246305807	0.0	membrane-enclosed lumen
GO:0019637	16515	1008	3	1	9042	3	2	false	0.2985707185146525	0.7476650246305807	0.0	organophosphate metabolic process
GO:0006633	16515	128	3	1	786	2	3	false	0.29935333300924744	0.7476650246305807	5.342951340667156E-151	fatty acid biosynthetic process
GO:1902680	16515	819	3	1	2724	1	5	false	0.30066079295172277	0.7476650246305807	0.0	positive regulation of RNA biosynthetic process
GO:0001216	16515	400	3	1	1325	1	2	false	0.3018867924526494	0.7476650246305807	0.0	DNA-binding transcription activator activity
GO:0000785	16515	1237	3	1	10934	3	2	false	0.30247500419441686	0.7476650246305807	0.0	chromatin
GO:0046165	16515	126	3	1	762	2	3	false	0.303547963206364	0.7476650246305807	1.014025778878147E-147	alcohol biosynthetic process
GO:0002573	16515	186	3	1	609	1	2	false	0.3054187192118385	0.7476650246305807	4.947439153860526E-162	myeloid leukocyte differentiation
GO:0008152	16515	9406	3	3	13878	3	1	false	0.311307534642788	0.7479847738468433	0.0	metabolic process
GO:0044237	16515	8863	3	3	13059	3	2	false	0.31258291817970607	0.7479847738468433	0.0	cellular metabolic process
GO:1901135	16515	1073	3	1	8995	3	1	false	0.3169045562128576	0.7479847738468433	0.0	carbohydrate derivative metabolic process
GO:0045944	16515	497	3	1	1554	1	3	false	0.31981981982004426	0.7479847738468433	0.0	positive regulation of transcription by RNA polymerase II
GO:0036094	16515	1120	3	1	9221	3	1	false	0.32194910748640265	0.7479847738468433	0.0	small molecule binding
GO:0032502	16515	5265	3	2	13878	3	1	false	0.3225639365339957	0.7479847738468433	0.0	developmental process
GO:0030879	16515	131	3	1	406	1	1	false	0.3226600985221677	0.7479847738468433	3.0967671091572335E-110	mammary gland development
GO:0055086	16515	656	3	1	5306	3	2	false	0.3269885248940337	0.7497954085380982	0.0	nucleobase-containing small molecule metabolic process
GO:0031967	16515	1126	3	1	9029	3	3	false	0.3294418841634581	0.7497954085380982	0.0	organelle envelope
GO:0010604	16515	2560	3	1	7739	1	3	false	0.33079209200210213	0.7497954085380982	0.0	positive regulation of macromolecule metabolic process
GO:0005739	16515	1076	3	1	8452	3	2	false	0.3353978116877062	0.750059450041769	0.0	mitochondrion
GO:0090407	16515	624	3	1	4895	3	2	false	0.33581093024745867	0.750059450041769	0.0	organophosphate biosynthetic process
GO:0140110	16515	1582	3	1	11969	3	1	false	0.3464479033894273	0.7551208868158924	0.0	transcription regulator activity
GO:1903508	16515	819	3	1	2359	1	3	false	0.34718100890243003	0.7551208868158924	0.0	positive regulation of nucleic acid-templated transcription
GO:0043603	16515	982	3	1	5039	2	1	false	0.35181282700133343	0.7551208868158924	0.0	cellular amide metabolic process
GO:0043604	16515	761	3	1	3900	2	2	false	0.3522216741949209	0.7551208868158924	0.0	amide biosynthetic process
GO:0002068	16515	23	3	1	65	1	2	false	0.3538461538461505	0.7551208868158924	4.403950102984608E-18	glandular epithelial cell development
GO:1901137	16515	671	3	1	4911	3	2	false	0.35650412516523744	0.7551208868158924	0.0	carbohydrate derivative biosynthetic process
GO:0005694	16515	1624	3	1	4526	1	1	false	0.3588157313308635	0.7551208868158924	0.0	chromosome
GO:0045935	16515	1094	3	1	5450	2	4	false	0.3612032171529813	0.7551208868158924	0.0	positive regulation of nucleobase-containing compound metabolic process
GO:0006084	16515	33	3	1	91	1	1	false	0.3626373626373645	0.7551208868158924	1.509663281007896E-25	acetyl-CoA metabolic process
GO:0019218	16515	107	3	1	527	2	2	false	0.36515609555492645	0.7551208868158924	7.575806145647802E-115	regulation of steroid metabolic process
GO:0032787	16515	558	3	2	923	2	1	false	0.3652218668259872	0.7551208868158924	3.5374141163475025E-268	monocarboxylic acid metabolic process
GO:0034097	16515	1093	3	1	2958	1	1	false	0.36950642325946553	0.7588521175664191	0.0	response to cytokine
GO:0009790	16515	929	3	1	4343	2	1	false	0.38209720943138553	0.7718614136530293	0.0	embryo development
GO:0043233	16515	3948	3	2	9283	3	2	false	0.3887623975441218	0.7718614136530293	0.0	organelle lumen
GO:0035326	16515	590	3	1	1506	1	1	false	0.391766268260459	0.7718614136530293	0.0	cis-regulatory region binding
GO:0043583	16515	193	3	1	491	1	1	false	0.3930753564154497	0.7718614136530293	3.480694703029487E-142	ear development
GO:0019222	16515	5105	3	2	11880	3	2	false	0.3952564548019187	0.7718614136530293	0.0	regulation of metabolic process
GO:0106118	16515	42	3	1	106	1	2	false	0.39622641509434414	0.7718614136530293	1.5552642313255528E-30	regulation of sterol biosynthetic process
GO:0009889	16515	2875	3	2	6647	3	2	false	0.3993883573662591	0.7718614136530293	0.0	regulation of biosynthetic process
GO:0016126	16515	71	3	1	315	2	3	false	0.4005459508643975	0.7718614136530293	1.8383908533659475E-72	sterol biosynthetic process
GO:0032501	16515	6028	3	2	13878	3	1	false	0.40209355318075224	0.7718614136530293	0.0	multicellular organismal process
GO:0045540	16515	42	3	1	104	1	4	false	0.40384615384614087	0.7718614136530293	4.2931773052217835E-30	regulation of cholesterol biosynthetic process
GO:0002067	16515	40	3	1	98	1	1	false	0.40816326530611197	0.7718614136530293	2.034455502378633E-28	glandular epithelial cell differentiation
GO:0070013	16515	3948	3	2	9004	3	2	false	0.408163445147091	0.7718614136530293	0.0	intracellular organelle lumen
GO:0071345	16515	1013	3	1	2479	1	2	false	0.4086325131104273	0.7718614136530293	0.0	cellular response to cytokine stimulus
GO:0000987	16515	585	3	1	1418	1	2	false	0.41255289139610724	0.7744857961178454	0.0	cis-regulatory region sequence-specific DNA binding
GO:0048513	16515	3125	3	2	4812	2	2	false	0.4216965726742907	0.7842419583849412	0.0	animal organ development
GO:0020037	16515	112	3	1	463	2	2	false	0.42568230905179855	0.7842419583849412	1.3035499055138525E-110	heme binding
GO:0009887	16515	957	3	1	3945	2	2	false	0.42636993961039205	0.7842419583849412	0.0	animal organ morphogenesis
GO:0000228	16515	1287	3	1	3007	1	2	false	0.4280013302296901	0.7842419583849412	0.0	nuclear chromosome
GO:0009108	16515	125	3	1	289	1	2	false	0.43252595155715	0.7878151260505233	2.975562455633323E-85	coenzyme biosynthetic process
GO:0051252	16515	2375	3	1	5290	1	3	false	0.44896030245695573	0.8092661570944508	0.0	regulation of RNA metabolic process
GO:0048534	16515	816	3	1	3162	2	2	false	0.44959230949691714	0.8092661570944508	0.0	hematopoietic or lymphoid organ development
GO:0002376	16515	2527	3	1	13878	3	1	false	0.45285703621140705	0.8099816808574326	0.0	immune system process
GO:0005488	16515	9221	3	3	11969	3	1	false	0.4572229480303556	0.8099816808574326	0.0	binding
GO:0070887	16515	2939	3	1	6418	1	2	false	0.4579308195697249	0.8099816808574326	0.0	cellular response to chemical stimulus
GO:0005740	16515	703	3	1	1492	1	2	false	0.47117962466469165	0.8229339974688795	0.0	mitochondrial envelope
GO:0007275	16515	4343	3	2	6284	2	2	false	0.4776133004376587	0.8229339974688795	0.0	multicellular organism development
GO:0006164	16515	269	3	1	563	1	3	false	0.47779751332150167	0.8229339974688795	1.715264339681357E-168	purine nucleotide biosynthetic process
GO:0010467	16515	3646	3	1	7606	1	1	false	0.47935840126125334	0.8229339974688795	0.0	gene expression
GO:0010468	16515	2644	3	1	5456	1	2	false	0.48460410557359895	0.8229339974688795	0.0	regulation of gene expression
GO:0006631	16515	321	3	1	1129	2	2	false	0.48798597893080575	0.8229339974688795	7.325902166768504E-292	fatty acid metabolic process
GO:0006351	16515	2161	3	1	4421	1	3	false	0.4888034381364633	0.8229339974688795	0.0	transcription, DNA-templated
GO:0006139	16515	4384	3	2	8848	3	5	false	0.49321822474323673	0.8229339974688795	0.0	nucleobase-containing compound metabolic process
GO:0009260	16515	273	3	1	546	1	3	false	0.5000000000001412	0.8229339974688795	1.2719717912950743E-163	ribonucleotide biosynthetic process
GO:1901265	16515	685	3	1	3307	3	2	false	0.5016981590546034	0.8229339974688795	0.0	nucleoside phosphate binding
GO:0051173	16515	2492	3	1	8444	2	3	false	0.5031699462235064	0.8229339974688795	0.0	positive regulation of nitrogen compound metabolic process
GO:0034030	16515	62	3	1	123	1	2	false	0.5040650406503916	0.8229339974688795	1.315094309803499E-36	ribonucleoside bisphosphate biosynthetic process
GO:0050810	16515	79	3	1	265	2	3	false	0.508147512864455	0.8229339974688795	1.4234570835807947E-69	regulation of steroid biosynthetic process
GO:1901566	16515	1676	3	1	7864	3	2	false	0.5128356309206556	0.8229339974688795	0.0	organonitrogen compound biosynthetic process
GO:1901575	16515	1956	3	1	9133	3	2	false	0.5147678385363954	0.8229339974688795	0.0	organic substance catabolic process
GO:0031328	16515	1186	3	1	5530	3	4	false	0.5153483345782397	0.8229339974688795	0.0	positive regulation of cellular biosynthetic process
GO:0009891	16515	1233	3	1	5739	3	3	false	0.5160474907200354	0.8229339974688795	0.0	positive regulation of biosynthetic process
GO:0046483	16515	4528	3	2	8863	3	1	false	0.5163312026150502	0.8229339974688795	0.0	heterocycle metabolic process
GO:0080090	16515	4581	3	2	8908	3	2	false	0.5213818753938133	0.8229339974688795	0.0	regulation of primary metabolic process
GO:0006725	16515	4570	3	2	8863	3	1	false	0.523435155271118	0.8229339974688795	0.0	cellular aromatic compound metabolic process
GO:0042221	16515	3829	3	1	7281	1	1	false	0.5258893009187912	0.8229339974688795	0.0	response to chemical
GO:0003700	16515	1187	3	1	2246	1	3	false	0.5284951024046584	0.8229339974688795	0.0	DNA-binding transcription factor activity
GO:0043227	16515	7507	3	3	9283	3	1	false	0.5288116146810081	0.8229339974688795	0.0	membrane-bounded organelle
GO:0005737	16515	6076	3	2	11683	3	2	false	0.5300942492588145	0.8229339974688795	0.0	cytoplasm
GO:0097708	16515	2016	3	1	9006	3	2	false	0.5324867042445691	0.8229339974688795	0.0	intracellular vesicle
GO:0005575	16515	11845	3	3	14589	3	1	false	0.5351899274240102	0.8229553657876739	0.0	cellular_component
GO:0009152	16515	261	3	1	480	1	3	false	0.5437500000000851	0.8263388590570641	5.519246276620979E-143	purine ribonucleotide biosynthetic process
GO:0001012	16515	829	3	1	1506	1	1	false	0.5504648074372095	0.8263388590570641	0.0	RNA polymerase II regulatory region DNA binding
GO:0003674	16515	11969	3	3	14589	3	1	false	0.5521759367843886	0.8263388590570641	0.0	molecular_function
GO:0031410	16515	2016	3	1	6076	2	2	false	0.5535415599922018	0.8263388590570641	0.0	cytoplasmic vesicle
GO:1902653	16515	67	3	1	202	2	2	false	0.5544554455444967	0.8263388590570641	3.0643722168477587E-55	secondary alcohol biosynthetic process
GO:0018130	16515	3081	3	2	5741	3	2	false	0.5549100735812166	0.8263388590570641	0.0	heterocycle biosynthetic process
GO:0019438	16515	3096	3	2	5759	3	2	false	0.5562934802802457	0.8263388590570641	0.0	aromatic compound biosynthetic process
GO:0006732	16515	221	3	1	395	1	1	false	0.5594936708860573	0.8270776004402587	5.057678199482607E-117	coenzyme metabolic process
GO:0046914	16515	976	3	1	1729	1	1	false	0.564488143435167	0.8304489033228898	0.0	transition metal ion binding
GO:0001228	16515	400	3	1	695	1	3	false	0.575539568345429	0.8359513849967921	5.704947819507745E-205	DNA-binding transcription activator activity, RNA polymerase II-specific
GO:0034641	16515	5039	3	2	9147	3	2	false	0.576081160318204	0.8359513849967921	0.0	cellular nitrogen compound metabolic process
GO:0000977	16515	822	3	1	1421	1	2	false	0.5784658691056865	0.8359513849967921	0.0	RNA polymerase II regulatory region sequence-specific DNA binding
GO:0009056	16515	2357	3	1	9406	3	1	false	0.5791558615010455	0.8359513849967921	0.0	catabolic process
GO:0006355	16515	1873	3	1	3216	1	4	false	0.5824004975125974	0.8366880386800695	0.0	regulation of transcription, DNA-templated
GO:0043229	16515	9004	3	3	10673	3	2	false	0.600377349441901	0.8392296427102571	0.0	intracellular organelle
GO:0009888	16515	1798	3	1	4812	2	1	false	0.607733334160691	0.8392296427102571	0.0	tissue development
GO:0031325	16515	2641	3	1	9799	3	4	false	0.6102548295311656	0.8392296427102571	0.0	positive regulation of cellular metabolic process
GO:0048869	16515	3513	3	1	13027	3	2	false	0.6104894129143742	0.8392296427102571	0.0	cellular developmental process
GO:0009165	16515	355	3	1	581	1	2	false	0.6110154905334247	0.8392296427102571	6.960007714092179E-168	nucleotide biosynthetic process
GO:0031982	16515	2029	3	1	7507	3	1	false	0.6114897011743677	0.8392296427102571	0.0	vesicle
GO:0000166	16515	685	3	1	1120	1	2	false	0.61160714285689	0.8392296427102571	4.9E-324	nucleotide binding
GO:0009893	16515	2828	3	1	10458	3	3	false	0.611687369293928	0.8392296427102571	0.0	positive regulation of metabolic process
GO:0043226	16515	9283	3	3	10934	3	1	false	0.6119369062555766	0.8392296427102571	0.0	organelle
GO:0001067	16515	1507	3	1	2455	1	1	false	0.6138492871691265	0.8392296427102571	0.0	regulatory region nucleic acid binding
GO:0048468	16515	1897	3	1	5006	2	3	false	0.6143380391081621	0.8392296427102571	0.0	cell development
GO:0060429	16515	1111	3	1	1798	1	1	false	0.6179087875420136	0.8403376902282871	0.0	epithelium development
GO:0005743	16515	445	3	1	717	1	2	false	0.620641562064029	0.8403376902282871	6.740170651128787E-206	mitochondrial inner membrane
GO:0006357	16515	1292	3	1	2065	1	2	false	0.6256658595646695	0.8434086036422417	0.0	regulation of transcription by RNA polymerase II
GO:2000112	16515	2359	3	1	3737	1	3	false	0.6312550173929603	0.8443224390223266	0.0	regulation of cellular macromolecule biosynthetic process
GO:0009792	16515	587	3	1	929	1	1	false	0.6318622174382771	0.8443224390223266	1.2806725586208028E-264	embryo development ending in birth or egg hatching
GO:0019219	16515	2640	3	1	6350	2	4	false	0.6586878955450326	0.8763412871164347	0.0	regulation of nucleobase-containing compound metabolic process
GO:0034654	16515	3033	3	2	4963	3	5	false	0.6639710854694902	0.8765099934108038	0.0	nucleobase-containing compound biosynthetic process
GO:0045296	16515	313	3	1	471	1	1	false	0.6645435244160343	0.8765099934108038	8.133887693569898E-130	cadherin binding
GO:2001141	16515	2128	3	1	3182	1	4	false	0.6687617850414639	0.8769965118413066	0.0	regulation of RNA biosynthetic process
GO:0000978	16515	562	3	1	838	1	2	false	0.670644391408058	0.8769965118413066	7.891714192443514E-230	RNA polymerase II cis-regulatory region sequence-specific DNA binding
GO:0009653	16515	2361	3	1	5265	2	2	false	0.6958208851850961	0.8976986128624389	0.0	anatomical structure morphogenesis
GO:0044271	16515	3707	3	2	5830	3	2	false	0.6987917907625476	0.8976986128624389	0.0	cellular nitrogen compound biosynthetic process
GO:0006366	16515	1511	3	1	2161	1	1	false	0.6992133271631297	0.8976986128624389	0.0	transcription by RNA polymerase II
GO:0005622	16515	10525	3	3	11845	3	1	false	0.7015317340347604	0.8976986128624389	0.0	intracellular
GO:0050789	16515	8917	3	2	13878	3	2	false	0.708015106412641	0.8976986128624389	0.0	regulation of biological process
GO:0005634	16515	3375	3	1	7335	2	1	false	0.7085663712699258	0.8976986128624389	0.0	nucleus
GO:0006793	16515	3009	3	1	8863	3	1	false	0.7119019437906366	0.8976986128624389	0.0	phosphorus metabolic process
GO:0031090	16515	3159	3	1	9284	3	2	false	0.7128951769900052	0.8976986128624389	0.0	organelle membrane
GO:0071310	16515	2428	3	1	3396	1	2	false	0.7149587750292418	0.8976986128624389	0.0	cellular response to organic substance
GO:0006695	16515	67	3	1	144	2	3	false	0.7158119658118793	0.8976986128624389	9.540015019701313E-43	cholesterol biosynthetic process
GO:0090304	16515	3833	3	1	8019	2	2	false	0.727536443673468	0.9080607909963353	0.0	nucleic acid metabolic process
GO:0010556	16515	2677	3	1	5514	2	3	false	0.7353262881621496	0.9080607909963353	0.0	regulation of macromolecule biosynthetic process
GO:0048731	16515	4127	3	2	4812	2	2	false	0.7355339393502514	0.9080607909963353	0.0	system development
GO:0048522	16515	4621	3	1	12886	3	3	false	0.7361739634427935	0.9080607909963353	0.0	positive regulation of cellular process
GO:0043168	16515	1438	3	1	2941	2	1	false	0.7389122122813316	0.9080607909963353	0.0	anion binding
GO:0008203	16515	140	3	2	162	2	2	false	0.74610842726783	0.9132367149758239	1.2304938568846953E-27	cholesterol metabolic process
GO:0000790	16515	1077	3	1	1422	1	2	false	0.7573839662451605	0.9177790166933293	0.0	nuclear chromatin
GO:0032774	16515	2371	3	1	4657	2	3	false	0.759096438354022	0.9177790166933293	0.0	RNA biosynthetic process
GO:0051171	16515	4412	3	1	8635	2	2	false	0.7608530071714643	0.9177790166933293	0.0	regulation of nitrogen compound metabolic process
GO:0048518	16515	5275	3	1	13878	3	2	false	0.76181656941211	0.9177790166933293	0.0	positive regulation of biological process
GO:0061028	16515	43	3	1	56	1	1	false	0.7678571428571586	0.9195376500955891	5.291249605637033E-13	establishment of endothelial barrier
GO:0065007	16515	9584	3	2	13878	3	1	false	0.7720556775335542	0.9195376500955891	0.0	biological regulation
GO:0010033	16515	2958	3	1	3829	1	1	false	0.7725254635656792	0.9195376500955891	0.0	response to organic substance
GO:0008611	16515	7	3	1	9	1	3	false	0.7777777777777775	0.9195376500955891	0.027777777777777755	ether lipid biosynthetic process
GO:0003677	16515	1911	3	1	2455	1	1	false	0.778411405295452	0.9195376500955891	0.0	DNA binding
GO:0110165	16515	10934	3	3	11845	3	1	false	0.786543683336195	0.9195376500955891	0.0	cellular anatomical entity
GO:0043565	16515	1505	3	1	1911	1	1	false	0.7875457875451017	0.9195376500955891	0.0	sequence-specific DNA binding
GO:0044212	16515	1506	3	1	1912	1	2	false	0.7876569037650526	0.9195376500955891	0.0	transcription regulatory region DNA binding
GO:0009987	16515	12841	3	3	13878	3	1	false	0.7921516040267216	0.9195376500955891	0.0	cellular process
GO:0044238	16515	8708	3	3	9406	3	1	false	0.7934676642863485	0.9195376500955891	0.0	primary metabolic process
GO:0003690	16515	1527	3	1	1911	1	1	false	0.7990580847709637	0.9195376500955891	0.0	double-stranded DNA binding
GO:0006163	16515	482	3	1	603	1	2	false	0.7993366500830937	0.9195376500955891	1.2779817982468668E-130	purine nucleotide metabolic process
GO:0031323	16515	4758	3	1	11275	3	3	false	0.8069325197174639	0.9247990675413632	0.0	regulation of cellular metabolic process
GO:0009259	16515	473	3	1	582	1	2	false	0.8127147766323559	0.9260399427791183	2.9974324036834596E-121	ribonucleotide metabolic process
GO:0009059	16515	3643	3	1	8388	3	2	false	0.819026869518809	0.9260399427791183	0.0	macromolecule biosynthetic process
GO:0031326	16515	2783	3	1	6367	3	3	false	0.8217044522187733	0.9260399427791183	0.0	regulation of cellular biosynthetic process
GO:0060255	16515	4602	3	1	7947	2	2	false	0.8228624567333991	0.9260399427791183	0.0	regulation of macromolecule metabolic process
GO:0050662	16515	268	3	1	463	2	1	false	0.8231466158036607	0.9260399427791183	3.618276789168254E-136	coenzyme binding
GO:0034645	16515	3359	3	1	7536	3	3	false	0.829771731072282	0.9300738084546458	0.0	cellular macromolecule biosynthetic process
GO:0048856	16515	4812	3	2	5265	2	1	false	0.8353081512711203	0.9328623879159227	0.0	anatomical structure development
GO:0051716	16515	5952	3	1	13037	3	2	false	0.8395267692835545	0.9332133093710736	0.0	cellular response to stimulus
GO:0019752	16515	923	3	2	1006	2	1	false	0.8417218084523409	0.9332133093710736	7.788489199683524E-124	carboxylic acid metabolic process
GO:0006662	16515	11	3	1	13	1	1	false	0.8461538461538451	0.9347403499028036	0.01282051282051281	glycerol ether metabolic process
GO:0031981	16515	2789	3	1	4497	2	2	false	0.8557976966857668	0.9373776779160371	0.0	nuclear lumen
GO:0043169	16515	1836	3	1	2941	2	1	false	0.8589123510650757	0.9373776779160371	0.0	cation binding
GO:0016070	16515	3298	3	1	3833	1	1	false	0.8604226454472057	0.9373776779160371	0.0	RNA metabolic process
GO:0008150	16515	13878	3	3	14589	3	1	false	0.8607945342954457	0.9373776779160371	0.0	biological_process
GO:0043228	16515	4536	3	1	9283	3	1	false	0.8663224445147041	0.9400520142606363	0.0	non-membrane-bounded organelle
GO:0071704	16515	8995	3	3	9406	3	1	false	0.874545178066278	0.9447010340963938	0.0	organic substance metabolic process
GO:0043232	16515	4526	3	1	9010	3	2	false	0.8767813519064571	0.9447010340963938	0.0	intracellular non-membrane-bounded organelle
GO:0050896	16515	7281	3	1	13878	3	1	false	0.8926121448533996	0.9583835660531238	0.0	response to stimulus
GO:0003824	16515	6357	3	1	11969	3	1	false	0.8969480880533758	0.959671730574591	0.0	catalytic activity
GO:1903506	16515	2128	3	1	2359	1	2	false	0.9020771513364592	0.9617965446305105	0.0	regulation of nucleic acid-templated transcription
GO:0043231	16515	7335	3	2	9029	3	2	false	0.9076389021005773	0.9643663334818634	0.0	intracellular membrane-bounded organelle
GO:0000976	16515	1415	3	1	1543	1	2	false	0.9170447180812652	0.9709885250272219	6.742013886341853E-191	transcription regulatory region sequence-specific DNA binding
GO:0016020	16515	6329	3	1	10934	3	1	false	0.925322824442113	0.9743817258353485	0.0	membrane
GO:0009150	16515	460	3	1	495	1	2	false	0.9292929292930806	0.9743817258353485	1.728424826458533E-54	purine ribonucleotide metabolic process
GO:1990837	16515	1457	3	1	1567	1	2	false	0.9298021697513784	0.9743817258353485	2.7858462114274706E-172	sequence-specific double-stranded DNA binding
GO:0046872	16515	1729	3	1	1836	1	1	false	0.9417211328980686	0.9835039817979828	1.6689959932889248E-176	metal ion binding
GO:0030154	16515	3328	3	1	3513	1	1	false	0.9473384571602879	0.9848484848486557	6.4067112836E-314	cell differentiation
GO:0050794	16515	8239	3	1	12995	3	2	false	0.9509969671442356	0.9848484848486557	0.0	regulation of cellular process
GO:0005515	16515	5904	3	1	9221	3	1	false	0.9534788150745878	0.9848484848486557	0.0	protein binding
GO:0030097	16515	780	3	1	816	1	1	false	0.9558823529413423	0.9848484848486557	1.2301592088236886E-63	hemopoiesis
GO:0006807	16515	8339	3	2	9406	3	1	false	0.9643396074374075	0.9902279190464655	0.0	nitrogen compound metabolic process
GO:1901564	16515	6170	3	1	9003	3	2	false	0.9688640104912078	0.99154644551943	0.0	organonitrogen compound metabolic process
GO:0043436	16515	1006	3	2	1019	2	1	false	0.9746351733558865	0.994019093422243	5.264971687837605E-30	oxoacid metabolic process
GO:0044260	16515	6589	3	1	9167	3	2	false	0.97777695137286	0.994019093422243	0.0	cellular macromolecule metabolic process
GO:0003676	16515	2455	3	1	3307	3	2	false	0.9829439063249252	0.9944169885471569	0.0	nucleic acid binding
GO:0009117	16515	578	3	1	587	1	1	false	0.9846678023849298	0.9944169885471569	4.66427742017905E-20	nucleotide metabolic process
GO:0006796	16515	2991	3	1	3009	1	1	false	0.9940179461596822	0.9963245583835909	1.6476590431454356E-47	phosphate-containing compound metabolic process
GO:0097659	16515	2359	3	1	2371	1	1	false	0.9949388443690911	0.9963245583835909	1.5605119001577283E-32	nucleic acid-templated transcription
GO:0043170	16515	7606	3	1	8995	3	1	false	0.9963245583835909	0.9963245583835909	0.0	macromolecule metabolic process
GO:0000000	16515	14589	3	3	0	0	0	true	1.0	1.0	1.0	Gene Ontology
GO:0033875	16515	123	3	1	123	1	1	true	1.0	1.0	1.0	ribonucleoside bisphosphate metabolic process
GO:0042470	16515	105	3	1	105	1	1	true	1.0	1.0	1.0	melanosome
