## Supplementary File S3 for "PIGNON: A protein-protein interaction-guided functional enrichment analysis for quantitative proteomics": table-mcl2_cluster1076-Parent-Child-Union-Benjamini-Hochberg.txt

ID	Pop.total	Pop.term	Study.total	Study.term	Pop.family	Study.family	nparents	is.trivial	p	p.adjusted	p.min	name
GO:0060760	16515	43	3	3	2643	3	3	false	4.0151634108800945E-6	0.0015739440570649971	6.02768125387564E-95	positive regulation of response to cytokine stimulus
GO:0034343	16515	2	3	2	686	3	1	false	1.2768402460048178E-5	0.001965937130132519	4.256134153350128E-6	type III interferon production
GO:0034344	16515	2	3	2	632	3	2	false	1.5045437220401931E-5	0.001965937130132519	5.015145740134844E-6	regulation of type III interferon production
GO:0060759	16515	152	3	3	4130	3	2	false	4.890769229314789E-5	0.004792953844728493	5.1893094958754034E-282	regulation of response to cytokine stimulus
GO:0002753	16515	59	3	2	7430	2	4	false	6.199559508760404E-5	0.004860454654868156	7.144265426243177E-149	cytoplasmic pattern recognition receptor signaling pathway
GO:0035547	16515	5	3	2	210	2	3	false	4.556846662109693E-4	0.028496241694657982	3.082582896406615E-10	regulation of interferon-beta secretion
GO:0071359	16515	21	3	2	909	2	3	false	5.088614588331783E-4	0.028496241694657982	4.781864625026618E-43	cellular response to dsRNA
GO:0009597	16515	5	3	2	304	3	1	false	6.470671465890431E-4	0.03170629018286311	4.777166087774053E-11	detection of virus
GO:0035549	16515	5	3	2	140	2	4	false	0.001027749229188007	0.044764188649077635	2.398279792568478E-9	positive regulation of interferon-beta secretion
GO:0043331	16515	49	3	2	1401	2	2	false	0.0011991434689528028	0.047006423982949866	9.494327563370918E-92	response to dsRNA
GO:0001816	16515	686	3	3	6028	3	1	false	0.0014681391722397485	0.052319141410725585	0.0	cytokine production
GO:0032480	16515	38	3	3	307	3	3	false	0.0017665591360694602	0.0577075984449357	1.7575854013994003E-49	negative regulation of type I interferon production
GO:0051241	16515	1010	3	3	7773	3	3	false	0.002188137975911947	0.06598077588903717	0.0	negative regulation of multicellular organismal process
GO:0044419	16515	1871	3	3	13878	3	1	false	0.002447022331852151	0.06656254218005786	0.0	interspecies interaction between organisms
GO:1902739	16515	10	3	2	185	2	3	false	0.002643948296122287	0.06656254218005786	9.897852015497524E-17	regulation of interferon-alpha secretion
GO:0101005	16515	260	3	2	4821	2	2	false	0.002897937016559149	0.06656254218005786	0.0	ubiquitinyl hydrolase activity
GO:0051607	16515	226	3	3	1570	3	3	false	0.0029489697743693803	0.06656254218005786	3.777705493445658E-280	defense response to virus
GO:0072641	16515	10	3	2	295	3	2	false	0.003056443263370004	0.06656254218005786	8.48230662107293E-19	type I interferon secretion
GO:0045341	16515	6	3	1	3643	2	1	false	0.0032917273586833906	0.0679135328738889	3.092904930064175E-19	MHC class I biosynthetic process
GO:0002221	16515	163	3	2	4610	3	1	false	0.003641502552179199	0.07137345002271231	2.384664512736396E-305	pattern recognition receptor signaling pathway
GO:0001818	16515	230	3	3	1391	3	3	false	0.004471507766134259	0.0767724245984971	4.369587958165681E-270	negative regulation of cytokine production
GO:0045343	16515	6	3	1	2677	2	2	false	0.004478442001352465	0.0767724245984971	1.9673309046455027E-18	regulation of MHC class I biosynthetic process
GO:0045345	16515	5	3	1	1110	1	3	false	0.004504504504503657	0.0767724245984971	7.185950361098429E-14	positive regulation of MHC class I biosynthetic process
GO:0032606	16515	119	3	3	686	3	1	false	0.005111449112876661	0.0803805774278209	8.895031883677714E-137	type I interferon production
GO:0039528	16515	25	3	2	581	3	4	false	0.005200105662701796	0.0803805774278209	2.0592594029082233E-44	cytoplasmic pattern recognition receptor signaling pathway in response to virus
GO:0009607	16515	1277	3	3	7281	3	1	false	0.005384651823586642	0.0803805774278209	0.0	response to biotic stimulus
GO:1902741	16515	10	3	2	128	2	4	false	0.005536417322834603	0.0803805774278209	4.4082739846803695E-15	positive regulation of interferon-alpha secretion
GO:0002376	16515	2527	3	3	13878	3	1	false	0.006031331621208976	0.08443864269692566	0.0	immune system process
GO:0032479	16515	118	3	3	633	3	2	false	0.0063441831297338675	0.08575585471916124	1.4615170264428168E-131	regulation of type I interferon production
GO:0035546	16515	5	3	2	54	2	2	false	0.006988120195667344	0.09019751364701277	3.1620453374059957E-7	interferon-beta secretion
GO:0050707	16515	175	3	2	3520	3	5	false	0.00713296664045254	0.09019751364701277	2.07135504689065E-301	regulation of cytokine secretion
GO:0140098	16515	321	3	2	6357	3	1	false	0.007371536015138079	0.09030131618544146	0.0	catalytic activity, acting on RNA
GO:1990774	16515	26	3	2	280	2	2	false	0.008320532514080064	0.0988378407733147	3.1596710811045937E-37	tumor necrosis factor secretion
GO:0030522	16515	265	3	2	4610	3	1	false	0.009502021866258235	0.10955272269333025	0.0	intracellular receptor signaling pathway
GO:1904467	16515	26	3	2	256	2	3	false	0.009957107843136083	0.11151960784312413	3.647595212320824E-36	regulation of tumor necrosis factor secretion
GO:0050715	16515	119	3	2	1943	3	6	false	0.010715575898574558	0.11308644463165478	1.0475597813170582E-193	positive regulation of cytokine secretion
GO:0006955	16515	1668	3	3	7504	3	2	false	0.010967352734262055	0.11308644463165478	0.0	immune response
GO:0002372	16515	6	3	1	535	1	3	false	0.011214953271029717	0.11308644463165478	3.158117072206562E-14	myeloid dendritic cell cytokine production
GO:0001817	16515	632	3	3	2817	3	2	false	0.011250947297537083	0.11308644463165478	0.0	regulation of cytokine production
GO:1904469	16515	19	3	2	171	2	4	false	0.011764705882351956	0.11529411764704918	1.2853768153083995E-25	positive regulation of tumor necrosis factor secretion
GO:0003725	16515	70	3	2	623	2	1	false	0.012464323133063733	0.11660219334013434	1.6371527707876785E-94	double-stranded RNA binding
GO:1903532	16515	345	3	2	5196	3	4	false	0.01260928792551258	0.11660219334013434	0.0	positive regulation of secretion by cell
GO:1904951	16515	418	3	2	6251	3	3	false	0.012790546718433105	0.11660219334013434	0.0	positive regulation of establishment of protein localization
GO:0002371	16515	10	3	1	709	1	2	false	0.014104372355428057	0.12318101319479502	1.2050058460730806E-22	dendritic cell cytokine production
GO:0009615	16515	304	3	3	1254	3	1	false	0.014140677535116776	0.12318101319479502	8.835918936666263E-301	response to virus
GO:0048584	16515	2094	3	3	8465	3	3	false	0.015121003985647027	0.12885725135594858	0.0	positive regulation of response to stimulus
GO:0023056	16515	1745	3	3	6990	3	3	false	0.015537966703977918	0.12959325421190093	0.0	positive regulation of signaling
GO:0003727	16515	80	3	2	623	2	1	false	0.016309424886327757	0.13265736862591615	3.9692195608632454E-103	single-stranded RNA binding
GO:1903530	16515	650	3	2	8512	3	3	false	0.01658217107823952	0.13265736862591615	0.0	regulation of secretion by cell
GO:0070646	16515	273	3	2	2082	2	2	false	0.017138734287299534	0.13436767681242834	0.0	protein modification by small protein removal
GO:0010647	16515	1736	3	3	6661	3	3	false	0.017679729474210037	0.1358912539978497	0.0	positive regulation of cell communication
GO:0002831	16515	349	3	2	4196	3	2	false	0.019557691732133266	0.14743490690377387	0.0	regulation of response to biotic stimulus
GO:0051239	16515	2782	3	3	10089	3	2	false	0.020950176879438162	0.15495225163659926	0.0	regulation of multicellular organismal process
GO:0051090	16515	647	3	2	4303	2	3	false	0.022578497935232117	0.1639031701964998	0.0	regulation of DNA-binding transcription factor activity
GO:0072604	16515	43	3	2	266	2	2	false	0.02562065541211404	0.1826053985736128	1.177650326904479E-50	interleukin-6 secretion
GO:0051222	16515	380	3	2	2277	2	4	false	0.02778993418559425	0.19452953929915975	0.0	positive regulation of protein transport
GO:0003724	16515	72	3	2	408	2	2	false	0.030784795490674064	0.20642178268691314	5.1845110602243585E-82	RNA helicase activity
GO:0001960	16515	52	3	1	1665	1	4	false	0.031231231231236015	0.20642178268691314	5.528417175959554E-100	negative regulation of cytokine-mediated signaling pathway
GO:0140352	16515	1405	3	2	13247	3	2	false	0.03134416681060803	0.20642178268691314	0.0	export from cell
GO:1903557	16515	82	3	2	459	2	3	false	0.03159517081942548	0.20642178268691314	5.690126979113087E-93	positive regulation of tumor necrosis factor superfamily cytokine production
GO:0051050	16515	859	3	2	7837	3	3	false	0.03337907808398382	0.21450161653969932	0.0	positive regulation of transport
GO:2000778	16515	32	3	2	169	2	3	false	0.03493941955480121	0.21857879444418338	3.089774182577135E-35	positive regulation of interleukin-6 secretion
GO:0032755	16515	84	3	2	446	2	3	false	0.03512873482138661	0.21857879444418338	4.027000512405029E-93	positive regulation of interleukin-6 production
GO:0009605	16515	2447	3	3	7281	3	1	false	0.03792932865146047	0.22425450167689118	0.0	response to external stimulus
GO:0002888	16515	23	3	1	604	1	3	false	0.03807947019868249	0.22425450167689118	4.293994390400333E-42	positive regulation of myeloid leukocyte mediated immunity
GO:0051047	16515	367	3	2	1869	2	3	false	0.038473436195009335	0.22425450167689118	0.0	positive regulation of secretion
GO:0048519	16515	4686	3	3	13878	3	2	false	0.038480614904443766	0.22425450167689118	0.0	negative regulation of biological process
GO:0009306	16515	519	3	2	2617	2	4	false	0.03926952564906822	0.22425450167689118	0.0	protein secretion
GO:0002790	16515	542	3	2	2726	2	2	false	0.03947336891761605	0.22425450167689118	0.0	peptide secretion
GO:0071692	16515	525	3	2	2531	2	1	false	0.04296135040116886	0.2323552853872276	0.0	protein localization to extracellular region
GO:0060340	16515	12	3	1	279	1	4	false	0.043010752688174024	0.2323552853872276	2.7369330689484205E-21	positive regulation of type I interferon-mediated signaling pathway
GO:1901363	16515	3236	3	3	9221	3	1	false	0.043194659561792706	0.2323552853872276	0.0	heterocyclic compound binding
GO:0008233	16515	1074	3	2	5075	2	3	false	0.04475251984904702	0.2323552853872276	0.0	peptidase activity
GO:0031256	16515	167	3	1	10934	3	3	false	0.0451281683481032	0.2323552853872276	0.0	leading edge membrane
GO:0048522	16515	4621	3	3	12886	3	3	false	0.046096997656320034	0.2323552853872276	0.0	positive regulation of cellular process
GO:0097159	16515	3307	3	3	9221	3	1	false	0.0461015736387752	0.2323552853872276	0.0	organic cyclic compound binding
GO:0007165	16515	4610	3	3	12851	3	5	false	0.04614352026618634	0.2323552853872276	0.0	signal transduction
GO:0032604	16515	11	3	1	686	3	1	false	0.04740577423000913	0.2323552853872276	2.7326813534744525E-24	granulocyte macrophage colony-stimulating factor production
GO:0060332	16515	6	3	1	373	3	4	false	0.04761108312530531	0.2323552853872276	2.783754334221939E-13	positive regulation of response to interferon-gamma
GO:0140110	16515	1582	3	2	11969	3	1	false	0.04777113395850907	0.2323552853872276	0.0	transcription regulator activity
GO:0032725	16515	10	3	1	412	2	3	false	0.04801218907236081	0.2323552853872276	2.8747149655196826E-20	positive regulation of granulocyte macrophage colony-stimulating factor production
GO:0023052	16515	5095	3	3	13878	3	1	false	0.04946409214546519	0.2340716273945902	0.0	signaling
GO:0023051	16515	3308	3	3	9004	3	2	false	0.04956108437181374	0.2340716273945902	0.0	regulation of signaling
GO:0034097	16515	1093	3	3	2958	3	1	false	0.05036323598227462	0.23409973126305078	0.0	response to cytokine
GO:0002730	16515	10	3	1	197	1	3	false	0.05076142131979417	0.23409973126305078	5.199232452215209E-17	regulation of dendritic cell cytokine production
GO:0032645	16515	11	3	1	632	3	2	false	0.05139163129794344	0.2342502263813236	6.780684374994574E-24	regulation of granulocyte macrophage colony-stimulating factor production
GO:0060335	16515	6	3	1	114	1	4	false	0.05263157894736951	0.23714458560194077	3.749635196117E-10	positive regulation of interferon-gamma-mediated signaling pathway
GO:0002682	16515	1311	3	2	9249	3	2	false	0.05455091349140572	0.23909866746262481	0.0	regulation of immune system process
GO:0048583	16515	3777	3	3	9953	3	2	false	0.054621651720049555	0.23909866746262481	0.0	regulation of response to stimulus
GO:0048518	16515	5275	3	3	13878	3	2	false	0.054895102223561816	0.23909866746262481	0.0	positive regulation of biological process
GO:0098586	16515	44	3	2	304	3	1	false	0.05590746422148867	0.2395065926899347	3.973082978984959E-54	cellular response to virus
GO:0001961	16515	37	3	1	1914	3	4	false	0.05690902832380798	0.2395065926899347	7.22725453755113E-79	positive regulation of cytokine-mediated signaling pathway
GO:0006952	16515	1379	3	3	3575	3	1	false	0.05731704782335185	0.2395065926899347	0.0	defense response
GO:0002684	16515	887	3	2	6068	3	3	false	0.057812275401374916	0.2395065926899347	0.0	positive regulation of immune system process
GO:0002732	16515	8	3	1	136	1	4	false	0.05882352941176423	0.2395065926899347	4.249258166813984E-13	positive regulation of dendritic cell cytokine production
GO:0090087	16515	662	3	2	2719	2	2	false	0.05921078091874311	0.2395065926899347	0.0	regulation of peptide transport
GO:0010646	16515	3269	3	3	8383	3	2	false	0.059265661966642014	0.2395065926899347	0.0	regulation of cell communication
GO:0032880	16515	928	3	2	3765	2	2	false	0.0607034137624892	0.24281365504995678	0.0	regulation of protein localization
GO:0002886	16515	40	3	1	637	1	2	false	0.06279434850862427	0.2473793917113858	1.946269097277113E-64	regulation of myeloid leukocyte mediated immunity
GO:0007154	16515	5113	3	3	12841	3	1	false	0.06310698768147596	0.2473793917113858	0.0	cell communication
GO:0023061	16515	600	3	2	2361	2	2	false	0.06450153985315726	0.250342610123145	0.0	signal release
GO:0016925	16515	77	3	1	1148	1	2	false	0.06707317073169569	0.2577714012433795	4.7725773058304994E-122	protein sumoylation
GO:0035592	16515	519	3	2	1984	2	2	false	0.06833335366750752	0.26006480230740725	0.0	establishment of protein localization to extracellular region
GO:0060761	16515	56	3	1	2227	3	3	false	0.073588970484687	0.2773738118268972	4.812639506839537E-113	negative regulation of response to cytokine stimulus
GO:0050663	16515	199	3	2	1164	3	3	false	0.07744955536261725	0.28371518878053253	1.9025777468356598E-230	cytokine secretion
GO:0002252	16515	1079	3	3	2527	3	1	false	0.0777241423027026	0.28371518878053253	0.0	immune effector process
GO:0045087	16515	757	3	3	1772	3	2	false	0.07778736880650253	0.28371518878053253	0.0	innate immune response
GO:0032481	16515	77	3	2	447	3	3	false	0.07816642956198346	0.28371518878053253	1.2844883295233812E-88	positive regulation of type I interferon production
GO:0070647	16515	1066	3	2	3764	2	1	false	0.08015359011879543	0.2882587828125487	0.0	protein modification by small protein conjugation or removal
GO:0032501	16515	6028	3	3	13878	3	1	false	0.08192506598144499	0.2919511442247858	0.0	multicellular organismal process
GO:0060338	16515	33	3	1	390	1	3	false	0.08461538461539404	0.29772151898734045	1.0928747297019933E-48	regulation of type I interferon-mediated signaling pathway
GO:0050776	16515	807	3	2	4478	3	3	false	0.08566260964085337	0.29772151898734045	0.0	regulation of immune response
GO:0060339	16515	13	3	1	151	1	4	false	0.0860927152317846	0.29772151898734045	4.993178719684532E-19	negative regulation of type I interferon-mediated signaling pathway
GO:0043433	16515	151	3	1	5068	3	4	false	0.08676424064611477	0.29772151898734045	3.060363610307282E-294	negative regulation of DNA-binding transcription factor activity
GO:0032727	16515	24	3	2	80	2	3	false	0.08734177215189835	0.29772151898734045	6.1637737052126375E-21	positive regulation of interferon-alpha production
GO:0071357	16515	90	3	1	1017	1	2	false	0.08849557522125537	0.29905401281665606	1.887236973649738E-131	cellular response to type I interferon
GO:0032101	16515	863	3	2	4678	3	2	false	0.08948142309595432	0.29965469067134193	0.0	regulation of response to external stimulus
GO:0001726	16515	174	3	1	1929	1	2	false	0.09020217729392435	0.29965469067134193	4.5195577864006706E-253	ruffle
GO:0051049	16515	1594	3	2	5283	2	2	false	0.09099658316944222	0.29975345044051555	0.0	regulation of transport
GO:0051046	16515	692	3	2	2270	2	2	false	0.0928375752091327	0.3020997539369971	0.0	regulation of secretion
GO:0002832	16515	78	3	1	2395	3	3	false	0.09459430523841307	0.3020997539369971	1.0439898542979646E-148	negative regulation of response to biotic stimulus
GO:0051716	16515	5952	3	3	13037	3	2	false	0.09513422524139778	0.3020997539369971	0.0	cellular response to stimulus
GO:0070887	16515	2939	3	3	6418	3	2	false	0.09597524219071414	0.3020997539369971	0.0	cellular response to chemical stimulus
GO:0006508	16515	1639	3	2	5250	2	1	false	0.09742198514034532	0.3020997539369971	0.0	proteolysis
GO:0032635	16515	133	3	2	686	3	1	false	0.09777049505934426	0.3020997539369971	7.8600181687672175E-146	interleukin-6 production
GO:0046903	16515	1477	3	2	4702	2	1	false	0.09862658071320811	0.3020997539369971	0.0	secretion
GO:1901699	16515	613	3	2	3146	3	2	false	0.09901321178252098	0.3020997539369971	0.0	cellular response to nitrogen compound
GO:0050778	16515	585	3	2	2983	3	4	false	0.10019774407963579	0.3020997539369971	0.0	positive regulation of immune response
GO:0051240	16515	1553	3	2	7916	3	3	false	0.10032752875699476	0.3020997539369971	0.0	positive regulation of multicellular organismal process
GO:0070201	16515	688	3	2	2163	2	2	false	0.1010724902843505	0.3020997539369971	0.0	regulation of establishment of protein localization
GO:0071407	16515	516	3	2	2614	3	2	false	0.10140475314717097	0.3020997539369971	0.0	cellular response to organic cyclic compound
GO:0050714	16515	237	3	2	742	2	5	false	0.1017274681624582	0.3020997539369971	4.3741097621203014E-201	positive regulation of protein secretion
GO:0032675	16515	128	3	2	636	3	2	false	0.10475566930539709	0.30875355163695983	5.0946188885024237E-138	regulation of interleukin-6 production
GO:0031252	16515	401	3	1	10934	3	1	false	0.10604736938738604	0.3089046493301852	0.0	cell leading edge
GO:0032728	16515	31	3	2	94	2	3	false	0.1063829787234056	0.3089046493301852	1.4992804578474484E-25	positive regulation of interferon-beta production
GO:0051223	16515	642	3	2	1947	2	3	false	0.1086136153810602	0.31174211302140975	0.0	regulation of protein transport
GO:0071706	16515	141	3	2	686	3	1	false	0.1089506874590131	0.31174211302140975	1.2068443399567909E-150	tumor necrosis factor superfamily cytokine production
GO:0060333	16515	85	3	1	756	1	2	false	0.11243386243384484	0.3193773483628056	8.07744334860954E-115	interferon-gamma-mediated signaling pathway
GO:0006950	16515	3575	3	3	7281	3	1	false	0.11832308402056788	0.33368812184217705	0.0	response to stress
GO:0060334	16515	24	3	1	201	1	3	false	0.11940298507462556	0.3341066852775811	1.371029688276719E-31	regulation of interferon-gamma-mediated signaling pathway
GO:0035556	16515	2462	3	2	11378	3	2	false	0.12017612914321155	0.3341066852775811	0.0	intracellular signal transduction
GO:1903555	16515	139	3	2	634	3	2	false	0.12266896199202591	0.33611166500498213	3.9918380435098813E-144	regulation of tumor necrosis factor superfamily cytokine production
GO:0050777	16515	120	3	1	2807	3	4	false	0.12288806637210437	0.33611166500498213	1.4355301535750663E-214	negative regulation of immune response
GO:0002367	16515	83	3	1	1931	3	3	false	0.12354676454020658	0.33611166500498213	4.4943977683989694E-148	cytokine production involved in immune response
GO:0071360	16515	17	3	2	47	2	2	false	0.12580943570767636	0.33611166500498213	3.6480521607580435E-13	cellular response to exogenous dsRNA
GO:0031253	16515	301	3	1	2390	1	2	false	0.12594142259424315	0.33611166500498213	0.0	cell projection membrane
GO:0060337	16515	90	3	1	706	1	2	false	0.12747875354106858	0.33611166500498213	2.2616969230745827E-116	type I interferon signaling pathway
GO:0072642	16515	10	3	2	27	2	2	false	0.12820512820512847	0.33611166500498213	1.1853558764313927E-7	interferon-alpha secretion
GO:0045824	16515	45	3	1	1007	3	6	false	0.12828166691794918	0.33611166500498213	2.3707211901026598E-79	negative regulation of innate immune response
GO:0032607	16515	27	3	2	119	3	1	false	0.12861415752741664	0.33611166500498213	2.429602352765532E-27	interferon-alpha production
GO:0001959	16515	142	3	1	3136	3	3	false	0.12982317906171556	0.3368759420468131	2.253949370805232E-250	regulation of cytokine-mediated signaling pathway
GO:0032647	16515	27	3	2	118	3	2	false	0.13062536528345814	0.3368759420468131	3.142637825859678E-27	regulation of interferon-alpha production
GO:0043207	16515	1256	3	3	2462	3	2	false	0.1326160634681198	0.33977448940851607	0.0	response to external biotic stimulus
GO:0002733	16515	6	3	1	44	1	3	false	0.13636363636363663	0.34560715823245547	1.4166208153729618E-7	regulation of myeloid dendritic cell cytokine production
GO:0032879	16515	2429	3	2	10462	3	2	false	0.13665589164803724	0.34560715823245547	0.0	regulation of localization
GO:0001819	16515	412	3	2	1759	3	3	false	0.1387203450859365	0.34632197083774496	0.0	positive regulation of cytokine production
GO:0044389	16515	301	3	1	2163	1	1	false	0.13915857605189538	0.34632197083774496	0.0	ubiquitin-like protein ligase binding
GO:0060330	16515	24	3	1	492	3	3	false	0.13958895763358087	0.34632197083774496	2.7111032674442323E-41	regulation of response to interferon-gamma
GO:0050896	16515	7281	3	3	13878	3	1	false	0.14438010959247394	0.3536037925353498	0.0	response to stimulus
GO:1990904	16515	673	3	1	4639	1	1	false	0.14507436947595154	0.3536037925353498	0.0	ribonucleoprotein complex
GO:0042221	16515	3829	3	3	7281	3	1	false	0.14538567860894636	0.3536037925353498	0.0	response to chemical
GO:0080134	16515	1277	3	2	5300	3	2	false	0.14613217956818028	0.3536037925353498	0.0	regulation of response to stress
GO:0045184	16515	1978	3	2	5129	2	2	false	0.14867989338309098	0.35756146138755623	0.0	establishment of protein localization
GO:0003824	16515	6357	3	3	11969	3	1	false	0.14979141258093986	0.35803801055931966	0.0	catalytic activity
GO:0016817	16515	1312	3	2	3358	2	1	false	0.15258241825460175	0.36241433456097205	0.0	hydrolase activity, acting on acid anhydrides
GO:0043021	16515	126	3	1	821	1	1	false	0.15347137637020755	0.36241433456097205	3.6625801165008417E-152	ribonucleoprotein complex binding
GO:0002720	16515	47	3	1	850	3	5	false	0.15705359769084185	0.3668746454906863	1.961801235484165E-78	positive regulation of cytokine production involved in immune response
GO:0002705	16515	116	3	1	733	1	3	false	0.15825375170529518	0.3668746454906863	2.2703370964350394E-138	positive regulation of leukocyte mediated immunity
GO:0002793	16515	253	3	2	634	2	3	false	0.15886495133595738	0.3668746454906863	1.938952191277264E-184	positive regulation of peptide secretion
GO:0003723	16515	623	3	2	2455	3	1	false	0.16039591699989553	0.3668746454906863	0.0	RNA binding
GO:0065009	16515	3314	3	2	13061	3	2	false	0.16044841450059025	0.3668746454906863	0.0	regulation of molecular function
GO:0071346	16515	165	3	1	1025	1	2	false	0.16097560975611747	0.3668746454906863	1.0752319285473937E-195	cellular response to interferon-gamma
GO:0002735	16515	6	3	1	37	1	5	false	0.16216216216216203	0.367442587095766	4.3014748897101895E-7	positive regulation of myeloid dendritic cell cytokine production
GO:0002683	16515	351	3	1	5907	3	3	false	0.16790701569786565	0.3757233162221146	0.0	negative regulation of immune system process
GO:0016887	16515	525	3	2	1279	2	1	false	0.16830196713241935	0.3757233162221146	0.0	ATPase activity
GO:0002718	16515	70	3	1	1173	3	4	false	0.1686921011609494	0.3757233162221146	1.3800076285719067E-114	regulation of cytokine production involved in immune response
GO:1901698	16515	1008	3	2	3829	3	1	false	0.17134773245804688	0.37948198374889475	0.0	response to nitrogen compound
GO:0019219	16515	2640	3	2	6350	2	4	false	0.17280816744640015	0.38056630134263403	0.0	regulation of nucleobase-containing compound metabolic process
GO:0050688	16515	71	3	1	1144	3	5	false	0.17501582218810324	0.38327487317171216	5.556358158572539E-115	regulation of defense response to virus
GO:0002440	16515	163	3	1	2527	3	1	false	0.1813634770305733	0.39296660250601995	9.923968098089397E-262	production of molecular mediator of immune response
GO:0034340	16515	94	3	1	1457	3	2	false	0.1814463139122184	0.39296660250601995	1.0066107164679516E-150	response to type I interferon
GO:0009889	16515	2875	3	2	6647	2	2	false	0.18704176719366894	0.40285919087867156	0.0	regulation of biosynthetic process
GO:0005815	16515	738	3	1	10934	3	2	false	0.18914416649444402	0.4047465787773036	0.0	microtubule organizing center
GO:0005856	16515	1977	3	2	4526	2	1	false	0.19074821229340938	0.4047465787773036	0.0	cytoskeleton
GO:0031326	16515	2783	3	2	6367	2	3	false	0.191015604780105	0.4047465787773036	0.0	regulation of cellular biosynthetic process
GO:0050708	16515	417	3	2	944	2	4	false	0.19487032011064503	0.4106944380826497	1.5851155306691098E-280	regulation of protein secretion
GO:0002791	16515	437	3	2	986	2	3	false	0.19618002285799638	0.4112436842798641	3.509597636446445E-293	regulation of peptide secretion
GO:0014070	16515	845	3	2	2958	3	1	false	0.19810280844947206	0.4114337630277323	0.0	response to organic cyclic compound
GO:0098542	16515	941	3	3	1609	3	2	false	0.1997676239059673	0.4114337630277323	0.0	defense response to other organism
GO:0031348	16515	175	3	1	2432	3	3	false	0.20078726122345597	0.4114337630277323	1.9660047871424766E-272	negative regulation of defense response
GO:0002703	16515	172	3	1	856	1	2	false	0.20093457943930101	0.4114337630277323	9.12200387929859E-186	regulation of leukocyte mediated immunity
GO:0051252	16515	2375	3	2	5290	2	3	false	0.20151857780950155	0.4114337630277323	0.0	regulation of RNA metabolic process
GO:0031347	16515	579	3	2	1998	3	2	false	0.20313228905007963	0.41257957154213065	0.0	regulation of defense response
GO:0071705	16515	2183	3	2	4702	2	1	false	0.21549421007885589	0.4346290184322426	0.0	nitrogen compound transport
GO:0002833	16515	213	3	1	2732	3	3	false	0.2162057617201207	0.4346290184322426	4.9E-324	positive regulation of response to biotic stimulus
GO:0032757	16515	51	3	1	428	2	3	false	0.22436472673954208	0.44872945347908416	2.162119756418029E-67	positive regulation of interleukin-8 production
GO:0033036	16515	2808	3	2	5875	2	1	false	0.22840084324133064	0.4544828961959473	0.0	macromolecule localization
GO:0010468	16515	2644	3	2	5456	2	2	false	0.23479535307561053	0.4635541050340893	0.0	regulation of gene expression
GO:0010556	16515	2677	3	2	5514	2	3	false	0.23565666432597732	0.4635541050340893	0.0	regulation of macromolecule biosynthetic process
GO:0044092	16515	1033	3	1	11969	3	2	false	0.23723348423025514	0.4635541050340893	0.0	negative regulation of molecular function
GO:0043228	16515	4536	3	2	9283	2	1	false	0.23873737961927036	0.4635541050340893	0.0	non-membrane-bounded organelle
GO:0006351	16515	2161	3	2	4421	2	3	false	0.23887226841042355	0.4635541050340893	0.0	transcription, DNA-templated
GO:0043167	16515	2941	3	2	9221	3	1	false	0.24026335199864657	0.46395681765255886	0.0	ion binding
GO:0051338	16515	966	3	1	3980	1	2	false	0.2427135678391271	0.46639077741636187	0.0	regulation of transferase activity
GO:0044877	16515	821	3	1	9221	3	1	false	0.24405538169129842	0.46668151035604377	0.0	protein-containing complex binding
GO:0032587	16515	94	3	1	378	1	3	false	0.24867724867724925	0.4687436171148256	1.7721900978255883E-91	ruffle membrane
GO:0051091	16515	522	3	1	5712	3	4	false	0.24990800829599552	0.4687436171148256	0.0	positive regulation of DNA-binding transcription factor activity
GO:0019221	16515	706	3	1	2821	1	2	false	0.2502658631692386	0.4687436171148256	0.0	cytokine-mediated signaling pathway
GO:0007267	16515	1687	3	2	5153	3	2	false	0.25131585121733435	0.4687436171148256	0.0	cell-cell signaling
GO:0005814	16515	610	3	1	4526	2	2	false	0.2514146624898983	0.4687436171148256	0.0	centriole
GO:0043232	16515	4526	3	2	9010	2	2	false	0.2523084265592556	0.4687436171148256	0.0	intracellular non-membrane-bounded organelle
GO:0050794	16515	8239	3	3	12995	3	2	false	0.2548219130141133	0.4702690440232724	0.0	regulation of cellular process
GO:0070160	16515	116	3	1	453	1	1	false	0.25607064017654463	0.4702690440232724	2.7755055669990687E-111	tight junction
GO:0032102	16515	305	3	1	3240	3	3	false	0.25672850872699055	0.4702690440232724	0.0	negative regulation of response to external stimulus
GO:0032774	16515	2371	3	2	4657	2	3	false	0.2591556552721162	0.47250705519381186	0.0	RNA biosynthetic process
GO:0050789	16515	8917	3	3	13878	3	2	false	0.26523046784051957	0.48134418237723925	0.0	regulation of biological process
GO:0040012	16515	891	3	1	9059	3	2	false	0.2670223766680236	0.4823630030132039	0.0	regulation of locomotion
GO:0051270	16515	896	3	1	8723	3	3	false	0.27761073709795475	0.49918994927705623	0.0	regulation of cellular component movement
GO:0003700	16515	1187	3	2	2246	2	3	false	0.27919607637046673	0.4997482280238491	0.0	DNA-binding transcription factor activity
GO:0071702	16515	2495	3	2	4702	2	1	false	0.2815101920903667	0.5015999786337443	0.0	organic substance transport
GO:0043296	16515	130	3	1	453	1	1	false	0.2869757174392371	0.5060240963855446	2.8542323203351293E-117	apical junction complex
GO:0018130	16515	3081	3	2	5741	2	2	false	0.2879671681239359	0.5060240963855446	0.0	heterocycle biosynthetic process
GO:0019438	16515	3096	3	2	5759	2	2	false	0.2889634183881696	0.5060240963855446	0.0	aromatic compound biosynthetic process
GO:0061082	16515	24	3	1	83	1	1	false	0.28915662650602547	0.5060240963855446	2.180843910958252E-21	myeloid leukocyte cytokine production
GO:0032637	16515	75	3	1	686	3	1	false	0.29381652776365574	0.5118936839260135	3.1217561310637657E-102	interleukin-8 production
GO:0032677	16515	70	3	1	635	3	2	false	0.29600552065196456	0.5134255048476554	3.97851178596064E-95	regulation of interleukin-8 production
GO:0051707	16515	1254	3	3	1873	3	2	false	0.2998717313244948	0.5171451210308244	0.0	response to other organism
GO:1901362	16515	3230	3	2	5889	2	2	false	0.3007884887628265	0.5171451210308244	0.0	organic cyclic compound biosynthetic process
GO:0042623	16515	289	3	2	525	2	1	false	0.3025517993458031	0.517905263508973	3.7948954952805876E-156	ATPase activity, coupled
GO:0031349	16515	314	3	1	2758	3	3	false	0.3042389908632479	0.5185290626886659	0.0	positive regulation of defense response
GO:0004386	16515	161	3	2	289	2	1	false	0.3094963475586413	0.521414910325297	1.4073653006443198E-85	helicase activity
GO:0018205	16515	357	3	1	1150	1	1	false	0.3104347826086764	0.521414910325297	1.6538706783194315E-308	peptidyl-lysine modification
GO:0008152	16515	9406	3	3	13878	3	1	false	0.311307534642788	0.521414910325297	0.0	metabolic process
GO:0002700	16515	124	3	1	397	1	2	false	0.31234256926952386	0.521414910325297	2.002998088680754E-106	regulation of production of molecular mediator of immune response
GO:0044237	16515	8863	3	3	13059	3	2	false	0.31258291817970607	0.521414910325297	0.0	cellular metabolic process
GO:0040011	16515	1650	3	1	13878	3	1	false	0.31597343074473105	0.5248372239488753	0.0	locomotion
GO:0046914	16515	976	3	2	1729	2	1	false	0.31850459481991544	0.5268092876346281	0.0	transition metal ion binding
GO:0019783	16515	355	3	2	622	2	1	false	0.32534911536738437	0.5338402819324202	9.176914798745161E-184	ubiquitin-like protein-specific protease activity
GO:0032103	16515	431	3	1	3505	3	3	false	0.32547915148430717	0.5338402819324202	0.0	positive regulation of response to external stimulus
GO:0065007	16515	9584	3	3	13878	3	1	false	0.32931968937529044	0.5374694972382744	0.0	biological regulation
GO:0034341	16515	183	3	1	1457	3	2	false	0.33165450827500303	0.5374694972382744	2.265716221739365E-238	response to interferon-gamma
GO:0002699	16515	188	3	1	1496	3	3	false	0.33180514880526124	0.5374694972382744	7.484172641807918E-245	positive regulation of immune effector process
GO:0002702	16515	86	3	1	257	1	3	false	0.33463035019455556	0.5398152151286657	1.363801895693069E-70	positive regulation of production of molecular mediator of immune response
GO:0006355	16515	1873	3	2	3216	2	4	false	0.33911469093031654	0.5448072083798529	0.0	regulation of transcription, DNA-templated
GO:0032760	16515	82	3	2	140	2	3	false	0.3413155190133418	0.5461048304213468	8.300193028975107E-41	positive regulation of tumor necrosis factor production
GO:0032648	16515	47	3	2	118	3	2	false	0.3482968424523056	0.555009602606926	4.6953210733755704E-34	regulation of interferon-beta production
GO:0008234	16515	622	3	2	1042	2	1	false	0.35609308191397177	0.5651355793938337	3.040490279962583E-304	cysteine-type peptidase activity
GO:0071310	16515	2428	3	3	3396	3	2	false	0.36533388656999854	0.574455284550935	0.0	cellular response to organic substance
GO:0061081	16515	19	3	1	52	1	2	false	0.36538461538461736	0.574455284550935	1.3095796444483128E-14	positive regulation of myeloid leukocyte cytokine production involved in immune response
GO:0019899	16515	2163	3	1	5904	1	1	false	0.3663617886166677	0.574455284550935	0.0	enzyme binding
GO:0032608	16515	49	3	2	119	3	1	false	0.36792187539943944	0.5746030882732281	1.3070653526547366E-34	interferon-beta production
GO:0044260	16515	6589	3	3	9167	3	2	false	0.37129680139556126	0.577572802170873	0.0	cellular macromolecule metabolic process
GO:0034654	16515	3033	3	2	4963	2	5	false	0.3734225773736057	0.5785835981440847	0.0	nucleobase-containing compound biosynthetic process
GO:0098590	16515	2390	3	1	6329	1	2	false	0.37762679728146903	0.582794112339905	0.0	plasma membrane region
GO:0009891	16515	1233	3	1	5739	2	3	false	0.3835622678178662	0.5878966206464413	0.0	positive regulation of biosynthetic process
GO:0031323	16515	4758	3	2	11275	3	3	false	0.383932486952778	0.5878966206464413	0.0	regulation of cellular metabolic process
GO:0051179	16515	5875	3	2	13878	3	1	false	0.38589105521049927	0.5885964733171818	0.0	localization
GO:0043169	16515	1836	3	2	2941	2	1	false	0.3896425622260604	0.5920150557853321	0.0	cation binding
GO:0045089	16515	184	3	1	1194	3	6	false	0.3950046366443797	0.5959251164705851	4.3980518518859185E-222	positive regulation of innate immune response
GO:0019222	16515	5105	3	2	11880	3	2	false	0.3952564548019187	0.5959251164705851	0.0	regulation of metabolic process
GO:2000112	16515	2359	3	2	3737	2	3	false	0.3984205918120436	0.5983941455567858	0.0	regulation of cellular macromolecule biosynthetic process
GO:0009059	16515	3643	3	2	8388	3	2	false	0.4020217371179736	0.6002712330953942	0.0	macromolecule biosynthetic process
GO:0044093	16515	1894	3	1	11969	3	2	false	0.4035952457842888	0.6002712330953942	0.0	positive regulation of molecular function
GO:0044271	16515	3707	3	2	5830	2	2	false	0.4042642998397553	0.6002712330953942	0.0	cellular nitrogen compound biosynthetic process
GO:0003676	16515	2455	3	3	3307	3	2	false	0.40899226549439804	0.6049998795237888	0.0	nucleic acid binding
GO:0006928	16515	2076	3	1	12841	3	1	false	0.41084984678198044	0.6054629320997607	0.0	movement of cell or subcellular component
GO:0034645	16515	3359	3	2	7536	3	3	false	0.4188998110743675	0.6122971084875478	0.0	cellular macromolecule biosynthetic process
GO:0010557	16515	1109	3	1	4648	2	4	false	0.4203049401304097	0.6122971084875478	0.0	positive regulation of macromolecule biosynthetic process
GO:0030054	16515	1821	3	1	10934	3	1	false	0.4210739562695423	0.6122971084875478	0.0	cell junction
GO:0045088	16515	264	3	1	1583	3	5	false	0.42173525329499467	0.6122971084875478	4.9940086923741E-309	regulation of innate immune response
GO:0070161	16515	776	3	1	1821	1	1	false	0.42613948379970557	0.6164084046106443	0.0	anchoring junction
GO:0048585	16515	1457	3	1	8481	3	3	false	0.43195800278670854	0.6217301190077845	0.0	negative regulation of response to stimulus
GO:0051674	16515	1451	3	1	5875	2	1	false	0.4329906185947071	0.6217301190077845	0.0	localization of cell
GO:0042995	16515	1906	3	1	10934	3	1	false	0.4371245834475337	0.6253753164650847	0.0	cell projection
GO:0043549	16515	879	3	1	1984	1	3	false	0.44304435483874477	0.6315395894428654	0.0	regulation of kinase activity
GO:2001141	16515	2128	3	2	3182	2	4	false	0.44717268682218103	0.6351148305590397	0.0	regulation of RNA biosynthetic process
GO:0023057	16515	1267	3	1	7020	3	3	false	0.4496602267273293	0.6363422703144876	0.0	negative regulation of signaling
GO:0005488	16515	9221	3	3	11969	3	1	false	0.4572229480303556	0.6447172504600699	0.0	binding
GO:0010033	16515	2958	3	3	3829	3	1	false	0.460933386486369	0.6476196684683033	0.0	response to organic substance
GO:0010648	16515	1264	3	1	6700	3	3	false	0.465966247146143	0.6514759277496655	0.0	negative regulation of cell communication
GO:0090304	16515	3833	3	2	8019	3	2	false	0.46700187677973465	0.6514759277496655	0.0	nucleic acid metabolic process
GO:0010467	16515	3646	3	2	7606	3	1	false	0.4690511265565104	0.6515756279584751	0.0	gene expression
GO:0140096	16515	3053	3	2	6357	3	1	false	0.4703977110006338	0.6515756279584751	0.0	catalytic activity, acting on a protein
GO:0044403	16515	901	3	2	1871	3	1	false	0.47233875187458263	0.6519605307564662	0.0	symbiotic process
GO:0036211	16515	3764	3	2	5415	2	2	false	0.483133465065599	0.6645204151077713	0.0	protein modification process
GO:0051174	16515	1639	3	1	5798	2	2	false	0.4854922819014073	0.6654299807879429	0.0	regulation of phosphorus metabolic process
GO:0002697	16515	365	3	1	1809	3	2	false	0.49160222739835296	0.6713248059005167	0.0	regulation of immune effector process
GO:0006139	16515	4384	3	2	8848	3	5	false	0.49321822474323673	0.6713248059005167	0.0	nucleobase-containing compound metabolic process
GO:0032088	16515	76	3	1	151	1	1	false	0.5033112582781318	0.682692087353037	5.422089502503699E-45	negative regulation of NF-kappaB transcription factor activity
GO:0050691	16515	36	3	1	71	1	1	false	0.5070422535211303	0.6851406467730428	4.519645926302637E-21	regulation of defense response to virus by host
GO:0009058	16515	4757	3	2	9406	3	1	false	0.5086120617626414	0.6851406467730428	0.0	biosynthetic process
GO:0046483	16515	4528	3	2	8863	3	1	false	0.5163312026150502	0.6903497324508658	0.0	heterocycle metabolic process
GO:0051171	16515	4412	3	2	8635	3	2	false	0.5164150290995193	0.6903497324508658	0.0	regulation of nitrogen compound metabolic process
GO:0018193	16515	1150	3	1	3764	2	1	false	0.5177622993381494	0.6903497324508658	0.0	peptidyl-amino acid modification
GO:0080090	16515	4581	3	2	8908	3	2	false	0.5213818753938133	0.6926564856981844	0.0	regulation of primary metabolic process
GO:0006725	16515	4570	3	2	8863	3	1	false	0.523435155271118	0.6926564856981844	0.0	cellular aromatic compound metabolic process
GO:0044249	16515	4600	3	2	8896	3	2	false	0.525622398352176	0.6926564856981844	0.0	cellular biosynthetic process
GO:1901576	16515	4681	3	2	9027	3	2	false	0.5278234695847337	0.6926564856981844	0.0	organic substance biosynthetic process
GO:0043412	16515	3949	3	2	7606	3	1	false	0.5287826937167374	0.6926564856981844	0.0	macromolecule modification
GO:0005737	16515	6076	3	2	11683	3	2	false	0.5300942492588145	0.6926564856981844	0.0	cytoplasm
GO:0005575	16515	11845	3	3	14589	3	1	false	0.5351899274240102	0.6946254210907858	0.0	cellular_component
GO:0036459	16515	260	3	2	355	2	2	false	0.5358478554945689	0.6946254210907858	5.8410386919924E-89	thiol-dependent ubiquitinyl hydrolase activity
GO:2000145	16515	829	3	1	1544	1	3	false	0.5369170984451738	0.6946254210907858	0.0	regulation of cell motility
GO:0016787	16515	3358	3	2	6357	3	1	false	0.5423165019371524	0.6993028577610649	0.0	hydrolase activity
GO:1901360	16515	4777	3	2	8995	3	1	false	0.546554387498009	0.7019839474850385	0.0	organic cyclic compound metabolic process
GO:0019220	16515	1639	3	1	2991	1	2	false	0.547977265128627	0.7019839474850385	0.0	regulation of phosphate metabolic process
GO:0003674	16515	11969	3	3	14589	3	1	false	0.5521759367843886	0.705058525144887	0.0	molecular_function
GO:0009968	16515	1148	3	1	4789	3	5	false	0.5606185558914727	0.7135145256800561	0.0	negative regulation of signal transduction
GO:0030334	16515	777	3	1	1360	1	2	false	0.5713235294118674	0.7227594679254485	0.0	regulation of cell migration
GO:0008270	16515	738	3	2	976	2	1	false	0.5715699873900231	0.7227594679254485	1.1877757905648653E-234	zinc ion binding
GO:0016772	16515	1632	3	1	2841	1	1	false	0.5744456177411846	0.7237942783485127	0.0	transferase activity, transferring phosphorus-containing groups
GO:0034641	16515	5039	3	2	9147	3	2	false	0.576081160318204	0.7237942783485127	0.0	cellular nitrogen compound metabolic process
GO:0015629	16515	696	3	1	1977	2	1	false	0.5802743698270871	0.7267333960773743	0.0	actin cytoskeleton
GO:0005911	16515	453	3	1	776	1	1	false	0.5837628865982845	0.728774049511234	4.8883159172596333E-228	cell-cell junction
GO:0016301	16515	1426	3	1	2396	1	2	false	0.5951585976633993	0.7406418104255635	0.0	kinase activity
GO:0015833	16515	1929	3	2	2495	2	2	false	0.597684864514521	0.7414318572458615	0.0	peptide transport
GO:0043170	16515	7606	3	3	8995	3	1	false	0.6045594349971944	0.7475940016369093	0.0	macromolecule metabolic process
GO:0009893	16515	2828	3	1	10458	3	3	false	0.611687369293928	0.754029713091886	0.0	positive regulation of metabolic process
GO:0060255	16515	4602	3	2	7947	3	2	false	0.6176549113262724	0.7575196997621995	0.0	regulation of macromolecule metabolic process
GO:0043565	16515	1505	3	2	1911	2	1	false	0.6201407667380305	0.7575196997621995	0.0	sequence-specific DNA binding
GO:0044212	16515	1506	3	2	1912	2	2	false	0.6203158765909847	0.7575196997621995	0.0	transcription regulatory region DNA binding
GO:0042325	16515	1477	3	1	2359	1	2	false	0.6261127596442257	0.7622242291321009	0.0	regulation of phosphorylation
GO:0019538	16515	5250	3	2	8935	3	3	false	0.6300362904048815	0.7624763649969549	0.0	protein metabolic process
GO:0035326	16515	590	3	1	1506	2	1	false	0.6302100567831974	0.7624763649969549	0.0	cis-regulatory region binding
GO:0003690	16515	1527	3	2	1911	2	1	false	0.6384097577804222	0.7700203847690016	0.0	double-stranded DNA binding
GO:0006464	16515	3764	3	2	4687	2	2	false	0.644891414680917	0.7754522532359494	0.0	cellular protein modification process
GO:0039530	16515	10	3	1	25	2	1	false	0.6500000000000011	0.7792048929663622	3.0592640634369095E-7	MDA-5 signaling pathway
GO:0000987	16515	585	3	1	1418	2	2	false	0.6550769270585697	0.7828968152651199	0.0	cis-regulatory region sequence-specific DNA binding
GO:0051234	16515	4792	3	2	5875	2	1	false	0.6652749440408866	0.7926680184316948	0.0	establishment of localization
GO:0001067	16515	1507	3	2	2455	3	1	false	0.667888597093584	0.7933706971535907	0.0	regulatory region nucleic acid binding
GO:0000978	16515	562	3	1	838	1	2	false	0.670644391408058	0.7942374665618088	7.891714192443514E-230	RNA polymerase II cis-regulatory region sequence-specific DNA binding
GO:0050790	16515	2225	3	1	7147	3	2	false	0.6734339373407194	0.7951388657757892	0.0	regulation of catalytic activity
GO:0048870	16515	1451	3	1	2148	1	3	false	0.675512104283355	0.7951974320692947	0.0	cell motility
GO:0009967	16515	1541	3	1	4877	3	5	false	0.6800394732172013	0.7981301601830625	0.0	positive regulation of signal transduction
GO:0048523	16515	4164	3	1	12864	3	3	false	0.6906991022846116	0.8082210390912471	0.0	negative regulation of cellular process
GO:0006807	16515	8339	3	3	9406	3	1	false	0.6968018120303053	0.8129354473686896	0.0	nitrogen compound metabolic process
GO:0010604	16515	2560	3	1	7739	3	3	false	0.7003598862947736	0.8136107684663494	0.0	positive regulation of macromolecule metabolic process
GO:0005622	16515	10525	3	3	11845	3	1	false	0.7015317340347604	0.8136107684663494	0.0	intracellular
GO:0006793	16515	3009	3	1	8863	3	1	false	0.7119019437906366	0.8232022476871079	0.0	phosphorus metabolic process
GO:0002230	16515	26	3	1	36	1	1	false	0.722222222222224	0.8326797385620937	3.934113729310988E-9	positive regulation of defense response to virus by host
GO:0016070	16515	3298	3	2	3833	2	1	false	0.7402957886316749	0.8478261070250488	0.0	RNA metabolic process
GO:0016310	16515	2217	3	1	2991	1	1	false	0.7412236710138105	0.8478261070250488	0.0	phosphorylation
GO:0044267	16515	4687	3	2	7022	3	2	false	0.7418478436469177	0.8478261070250488	0.0	cellular protein metabolic process
GO:0002444	16515	519	3	1	689	1	1	false	0.7532656023224126	0.8583724305534469	1.8541720097934E-166	myeloid leukocyte mediated immunity
GO:0005813	16515	560	3	1	738	1	2	false	0.7588075880755463	0.8621813754365627	2.5063700121632144E-176	centrosome
GO:1901564	16515	6170	3	2	9003	3	2	false	0.7652867706170416	0.8670300985025443	0.0	organonitrogen compound metabolic process
GO:0043330	16515	43	3	2	49	2	1	false	0.7678571428571477	0.8674351585014464	7.151123842018472E-8	response to exogenous dsRNA
GO:0032991	16515	4639	3	1	11845	3	1	false	0.774883797500698	0.8728576109777978	0.0	protein-containing complex
GO:0110165	16515	10934	3	3	11845	3	1	false	0.786543683336195	0.8812629643018159	0.0	cellular anatomical entity
GO:0009987	16515	12841	3	3	13878	3	1	false	0.7921516040267216	0.8812629643018159	0.0	cellular process
GO:0071345	16515	1013	3	1	2479	3	2	false	0.7933626439624835	0.8812629643018159	0.0	cellular response to cytokine stimulus
GO:0044238	16515	8708	3	3	9406	3	1	false	0.7934676642863485	0.8812629643018159	0.0	primary metabolic process
GO:0120025	16515	1906	3	1	2390	1	2	false	0.797489539750139	0.8812629643018159	0.0	plasma membrane bounded cell projection
GO:0042886	16515	1950	3	2	2183	2	1	false	0.7978807156211561	0.8812629643018159	3.676E-321	amide transport
GO:0001012	16515	829	3	1	1506	2	1	false	0.7980825314467975	0.8812629643018159	0.0	RNA polymerase II regulatory region DNA binding
GO:0005923	16515	109	3	1	136	1	2	false	0.8014705882352829	0.8825181758096374	4.2967516406471906E-29	bicellular tight junction
GO:0008104	16515	2531	3	2	2808	2	1	false	0.8124060524294807	0.8909850402884968	0.0	protein localization
GO:1903506	16515	2128	3	2	2359	2	2	false	0.8137057255695965	0.8909850402884968	0.0	regulation of nucleic acid-templated transcription
GO:0032940	16515	1368	3	2	1513	2	2	false	0.8174550719167955	0.8925971815915984	8.433213512315943E-207	secretion by cell
GO:0000977	16515	822	3	1	1421	2	2	false	0.8224806969894777	0.8955900922774312	0.0	RNA polymerase II regulatory region sequence-specific DNA binding
GO:0009617	16515	553	3	1	1254	3	1	false	0.8256426348778076	0.8965426949365667	0.0	response to bacterium
GO:0016740	16515	2841	3	1	6357	3	1	false	0.8308685788616101	0.8997250909219645	0.0	transferase activity
GO:0000976	16515	1415	3	2	1543	2	2	false	0.8409216805232969	0.9081027514190975	6.742013886341853E-191	transcription regulatory region sequence-specific DNA binding
GO:0015630	16515	1194	3	1	1977	2	1	false	0.8432617817438963	0.908128072647273	0.0	microtubule cytoskeleton
GO:0008150	16515	13878	3	3	14589	3	1	false	0.8607945342954457	0.924090599458404	0.0	biological_process
GO:1990837	16515	1457	3	2	1567	2	2	false	0.8644903953752617	0.924090599458404	2.7858462114274706E-172	sequence-specific double-stranded DNA binding
GO:0005886	16515	5537	3	1	6400	1	2	false	0.8651562500031486	0.924090599458404	0.0	plasma membrane
GO:0071704	16515	8995	3	3	9406	3	1	false	0.874545178066278	0.9290863485761287	0.0	organic substance metabolic process
GO:0003677	16515	1911	3	2	2455	3	1	false	0.874573629144366	0.9290863485761287	0.0	DNA binding
GO:0016579	16515	257	3	2	274	2	2	false	0.8795486751689848	0.9318461639628163	2.134682099159855E-27	protein deubiquitination
GO:0071944	16515	5612	3	1	10934	3	1	false	0.8847179420271659	0.9344866750432966	0.0	cell periphery
GO:0046872	16515	1729	3	2	1836	2	1	false	0.8868087834594549	0.9344866750432966	1.6689959932889248E-176	metal ion binding
GO:0015031	16515	1899	3	2	2008	2	2	false	0.8943553141698485	0.939912287277696	2.850273740397961E-183	protein transport
GO:0009966	16515	2880	3	1	5336	3	4	false	0.902556884436152	0.945995451066769	0.0	regulation of signal transduction
GO:0016477	16515	1315	3	1	1451	1	1	false	0.9062715368704692	0.9473558465419305	2.5941692467191015E-195	cell migration
GO:0007166	16515	2604	3	1	4610	3	1	false	0.9176766719954301	0.9567267431441718	0.0	cell surface receptor signaling pathway
GO:0016032	16515	865	3	2	901	2	1	false	0.9216426193111129	0.9583127500529344	3.222404924236653E-65	viral process
GO:0016020	16515	6329	3	1	10934	3	1	false	0.925322824442113	0.9595940401621913	0.0	membrane
GO:0043229	16515	9004	3	2	10673	3	2	false	0.9343130735760479	0.966360751561506	0.0	intracellular organelle
GO:0043226	16515	9283	3	2	10934	3	1	false	0.938509850624058	0.9681470038016599	0.0	organelle
GO:0070011	16515	1042	3	2	1074	2	1	false	0.9412704941504186	0.9684462826954437	4.27162281241786E-62	peptidase activity, acting on L-amino acid peptides
GO:0031625	16515	285	3	1	301	1	1	false	0.9468438538205918	0.9708147935304894	6.914283224319179E-27	ubiquitin protein ligase binding
GO:0017111	16515	1279	3	2	1312	2	1	false	0.9503090640172915	0.9708147935304894	1.671504200825845E-66	nucleoside-triphosphatase activity
GO:0002443	16515	689	3	1	1079	3	1	false	0.9530116683807734	0.9708147935304894	1.0361788699599989E-305	leukocyte mediated immunity
GO:0005515	16515	5904	3	1	9221	3	1	false	0.9534788150745878	0.9708147935304894	0.0	protein binding
GO:0032680	16515	138	3	2	141	2	2	false	0.9577507598783981	0.9726380773894613	2.186700487634236E-6	regulation of tumor necrosis factor production
GO:0006810	16515	4702	3	2	4792	2	1	false	0.9627862864732899	0.9752253857817303	1.9528703698435357E-193	transport
GO:0032446	16515	886	3	1	1066	2	1	false	0.9716195861845441	0.9816362829493332	1.8746522401419E-209	protein modification by small protein conjugation
GO:0004843	16515	258	3	2	260	2	1	false	0.984645084645151	0.9908710674668223	2.970002970003238E-5	thiol-dependent ubiquitin-specific protease activity
GO:0032640	16515	140	3	2	141	2	1	false	0.9858156028368895	0.9908710674668223	0.007092198581560472	tumor necrosis factor production
GO:0097659	16515	2359	3	2	2371	2	1	false	0.9899011793333216	0.9924328959045066	1.5605119001577283E-32	nucleic acid-templated transcription
GO:0006796	16515	2991	3	1	3009	1	1	false	0.9940179461596822	0.9940179461596822	1.6476590431454356E-47	phosphate-containing compound metabolic process
GO:0000000	16515	14589	3	3	0	0	0	true	1.0	1.0	1.0	Gene Ontology
GO:0016462	16515	1312	3	2	1312	2	1	true	1.0	1.0	1.0	pyrophosphatase activity
GO:0016818	16515	1312	3	2	1312	2	1	true	1.0	1.0	1.0	hydrolase activity, acting on acid anhydrides, in phosphorus-containing anhydrides
