## Supplementary File S3 for "PIGNON: A protein-protein interaction-guided functional enrichment analysis for quantitative proteomics": table-mcl2_cluster1080-Parent-Child-Union-Benjamini-Hochberg.txt

ID	Pop.total	Pop.term	Study.total	Study.term	Pop.family	Study.family	nparents	is.trivial	p	p.adjusted	p.min	name
GO:0016874	16515	155	3	2	6357	2	1	false	5.907671241013992E-4	0.05305401664971967	9.95913586E-316	ligase activity
GO:1902116	16515	30	3	2	1056	2	3	false	7.80913399397284E-4	0.05305401664971967	7.8402840003556084E-59	negative regulation of organelle assembly
GO:0044088	16515	37	3	2	1271	2	2	false	8.251918942864863E-4	0.05305401664971967	3.2743920272299767E-72	regulation of vacuole organization
GO:0007033	16515	150	3	2	4814	2	1	false	9.646184845403576E-4	0.05305401664971967	2.5103436758205805E-289	vacuole organization
GO:0031330	16515	223	3	2	3652	2	4	false	0.0037129169550325154	0.1406191036447187	0.0	negative regulation of cellular catabolic process
GO:0061919	16515	485	3	2	12841	3	1	false	0.004164027017016106	0.1406191036447187	0.0	process utilizing autophagic mechanism
GO:0009895	16515	278	3	2	3950	2	3	false	0.0049367409150147855	0.1406191036447187	0.0	negative regulation of catabolic process
GO:0010639	16515	353	3	2	4930	2	3	false	0.005113421950717043	0.1406191036447187	0.0	negative regulation of organelle organization
GO:0044087	16515	839	3	2	9710	2	2	false	0.007457826033073736	0.14646250680868544	0.0	regulation of cellular component biogenesis
GO:1902115	16515	175	3	2	1973	2	3	false	0.007826242509170592	0.14646250680868544	7.218153431435595E-256	regulation of organelle assembly
GO:0016242	16515	30	3	2	329	2	3	false	0.008062124694194503	0.14646250680868544	3.1621181853558217E-43	negative regulation of macroautophagy
GO:2000785	16515	33	3	2	354	2	4	false	0.008450568972967358	0.14646250680868544	3.0911895026883726E-47	regulation of autophagosome assembly
GO:1902902	16515	12	3	2	124	2	4	false	0.008654602675058685	0.14646250680868544	6.279567969950557E-17	negative regulation of autophagosome assembly
GO:0097485	16515	253	3	2	2319	2	3	false	0.011860606067358353	0.18638095248705983	0.0	neuron projection guidance
GO:0000045	16515	88	3	2	774	2	6	false	0.012796213283591235	0.18710098327048946	1.962705156146921E-118	autophagosome assembly
GO:0010507	16515	73	3	2	622	2	3	false	0.013607344237853779	0.18710098327048946	4.1144563758377595E-97	negative regulation of autophagy
GO:0051129	16515	622	3	2	8126	3	3	false	0.016658084705666456	0.19889275785776936	0.0	negative regulation of cellular component organization
GO:0019787	16515	523	3	2	3955	2	2	false	0.01745778091535952	0.19889275785776936	0.0	ubiquitin-like protein transferase activity
GO:0047485	16515	106	3	1	5904	1	1	false	0.01795392953924871	0.19889275785776936	5.36532628175646E-230	protein N-terminus binding
GO:0031329	16515	772	3	2	5738	2	3	false	0.01808115980525176	0.19889275785776936	0.0	regulation of cellular catabolic process
GO:0070925	16515	771	3	2	5515	2	2	false	0.019522382817781306	0.2045202009481851	0.0	organelle assembly
GO:0006935	16515	556	3	2	3829	2	2	false	0.02105282979006088	0.21052829790060879	0.0	chemotaxis
GO:0009894	16515	925	3	2	6072	2	2	false	0.023185779865735397	0.22177702480268638	0.0	regulation of catabolic process
GO:0019777	16515	88	3	2	523	2	1	false	0.028043339706823656	0.25706394731255017	2.586240819611921E-102	Atg12 transferase activity
GO:0042330	16515	556	3	2	3248	2	2	false	0.02925967281656075	0.2574851207857346	0.0	taxis
GO:0051654	16515	22	3	1	706	1	2	false	0.031161473087817325	0.26367400305076194	3.316096631127981E-42	establishment of mitochondrion localization
GO:0040011	16515	1650	3	2	13878	3	1	false	0.03902827143005397	0.3050106646244282	0.0	locomotion
GO:0070584	16515	22	3	1	1094	2	2	false	0.03983300745480857	0.3050106646244282	1.926168348799061E-46	mitochondrion morphogenesis
GO:0008233	16515	1074	3	2	5075	2	3	false	0.04475251984904702	0.3050106646244282	0.0	peptidase activity
GO:0021766	16515	75	3	1	4812	3	3	false	0.04604253719799582	0.3050106646244282	2.964444307706417E-167	hippocampus development
GO:0007163	16515	209	3	1	12841	3	1	false	0.04804124110006693	0.3050106646244282	0.0	establishment or maintenance of cell polarity
GO:0033043	16515	1180	3	2	5370	2	2	false	0.04825342255493068	0.3050106646244282	0.0	regulation of organelle organization
GO:0051646	16515	39	3	1	807	1	1	false	0.04832713754647383	0.3050106646244282	2.222237410844769E-67	mitochondrion localization
GO:0030427	16515	182	3	1	10934	3	1	false	0.04911380763034369	0.3050106646244282	0.0	site of polarized growth
GO:0031324	16515	2129	3	2	9593	2	4	false	0.04923610288167325	0.3050106646244282	0.0	negative regulation of cellular metabolic process
GO:0032989	16515	1057	3	2	7814	3	3	false	0.049910836029451885	0.3050106646244282	0.0	cellular component morphogenesis
GO:0044248	16515	2055	3	2	8923	2	2	false	0.05301993043513357	0.3137132836701747	0.0	cellular catabolic process
GO:0032502	16515	5265	3	3	13878	3	1	false	0.05458343508386655	0.3137132836701747	0.0	developmental process
GO:0006914	16515	485	3	2	2055	2	2	false	0.05561280937789461	0.3137132836701747	0.0	autophagy
GO:0009892	16515	2467	3	2	10162	2	3	false	0.058917807862864026	0.31884057970978685	0.0	negative regulation of metabolic process
GO:0061650	16515	129	3	2	523	2	1	false	0.060482187204684915	0.31884057970978685	3.2239330477825634E-126	ubiquitin-like protein conjugating enzyme activity
GO:0019786	16515	88	3	2	355	2	1	false	0.06092146096921012	0.31884057970978685	9.372041129483989E-86	Atg8-specific protease activity
GO:0009056	16515	2357	3	2	9406	2	1	false	0.06277274123367023	0.31884057970978685	0.0	catabolic process
GO:0005783	16515	543	3	1	8452	1	3	false	0.0642451490769298	0.31884057970978685	0.0	endoplasmic reticulum
GO:0061660	16515	88	3	2	341	2	2	false	0.06603415559771773	0.31884057970978685	5.516787924231338E-84	Atg12 ligase activity
GO:0005788	16515	279	3	1	4185	1	2	false	0.0666666666665918	0.31884057970978685	0.0	endoplasmic reticulum lumen
GO:0021761	16515	98	3	1	4127	3	2	false	0.06957640893788442	0.3205521699888009	1.4007045837902847E-200	limbic system development
GO:0006928	16515	2076	3	2	12841	3	1	false	0.06993865527028383	0.3205521699888009	0.0	movement of cell or subcellular component
GO:1905037	16515	91	3	2	339	2	2	false	0.07147719537099045	0.3209180200330184	4.680145493990937E-85	autophagosome organization
GO:0005080	16515	54	3	1	700	1	1	false	0.07714285714285095	0.33576622548809737	4.358832898077968E-82	protein kinase C binding
GO:0043015	16515	28	3	1	354	1	1	false	0.07909604519774852	0.33576622548809737	3.8751197751610673E-42	gamma-tubulin binding
GO:0042995	16515	1906	3	2	10934	3	1	false	0.08054119857519257	0.33576622548809737	0.0	cell projection
GO:0032501	16515	6028	3	3	13878	3	1	false	0.08192506598144499	0.33576622548809737	0.0	multicellular organismal process
GO:0150034	16515	309	3	1	10934	3	2	false	0.08241534625616935	0.33576622548809737	0.0	distal axon
GO:0021543	16515	151	3	1	4812	3	2	false	0.09123482052183558	0.36493928208734233	8.662352460769426E-291	pallium development
GO:0006508	16515	1639	3	2	5250	2	1	false	0.09742198514034532	0.3827292273370709	0.0	proteolysis
GO:0010506	16515	312	3	2	934	2	2	false	0.11134903640250605	0.4182228693411279	1.4719553349994002E-257	regulation of autophagy
GO:0071840	16515	6683	3	3	13878	3	1	false	0.11164329395775294	0.4182228693411279	0.0	cellular component organization or biogenesis
GO:0009605	16515	2447	3	2	7281	2	1	false	0.11291925695481407	0.4182228693411279	0.0	response to external stimulus
GO:0000904	16515	692	3	2	2048	2	2	false	0.11406078254758034	0.4182228693411279	0.0	cell morphogenesis involved in differentiation
GO:0031012	16515	448	3	1	10934	3	2	false	0.11796207322919589	0.42543698541677205	0.0	extracellular matrix
GO:0051128	16515	2242	3	2	10141	3	2	false	0.12499232486996517	0.4320468368099726	0.0	regulation of cellular component organization
GO:0048858	16515	618	3	2	1730	2	3	false	0.12747720791518785	0.4320468368099726	0.0	cell projection morphogenesis
GO:0030030	16515	1456	3	2	6509	3	1	false	0.1276820394003091	0.4320468368099726	0.0	cell projection organization
GO:0016043	16515	6509	3	3	12854	3	2	false	0.12981626285932926	0.4320468368099726	0.0	cellular component organization
GO:0005814	16515	610	3	1	4526	1	2	false	0.13477684489653016	0.4320468368099726	0.0	centriole
GO:0071944	16515	5612	3	3	10934	3	1	false	0.1351769837443055	0.4320468368099726	0.0	cell periphery
GO:0021537	16515	228	3	1	4812	3	2	false	0.13554279352098353	0.4320468368099726	0.0	telencephalon development
GO:0044297	16515	538	3	1	10934	3	1	false	0.14048108920758576	0.4320468368099726	0.0	cell body
GO:0030182	16515	1250	3	2	3328	2	2	false	0.1410055909110848	0.4320468368099726	0.0	neuron differentiation
GO:0043062	16515	323	3	1	6509	3	1	false	0.14162615110193078	0.4320468368099726	0.0	extracellular structure organization
GO:0005201	16515	131	3	1	919	1	2	false	0.1425462459194416	0.4320468368099726	9.180321674673437E-163	extracellular matrix structural constituent
GO:0051656	16515	691	3	1	4820	1	2	false	0.14336099585058182	0.4320468368099726	0.0	establishment of organelle localization
GO:0005198	16515	612	3	1	11969	3	1	false	0.14569802640533178	0.433156294718554	0.0	structural molecule activity
GO:0016241	16515	166	3	2	426	2	2	false	0.15128417564214522	0.4393826120625992	5.0666625691523116E-123	regulation of macroautophagy
GO:0022008	16515	1450	3	2	3721	2	2	false	0.1517867205307161	0.4393826120625992	0.0	neurogenesis
GO:0008092	16515	957	3	1	5904	1	1	false	0.16209349593456024	0.4631242740987435	0.0	cytoskeletal protein binding
GO:0005576	16515	681	3	1	10934	3	1	false	0.17546755859952162	0.4920404595382525	0.0	extracellular region
GO:0031323	16515	4758	3	2	11275	2	3	false	0.1780586220192628	0.4920404595382525	0.0	regulation of cellular metabolic process
GO:0048869	16515	3513	3	2	13027	3	2	false	0.17892380346845546	0.4920404595382525	0.0	cellular developmental process
GO:0019222	16515	5105	3	2	11880	2	2	false	0.1846333242934966	0.5014732264761637	0.0	regulation of metabolic process
GO:0005815	16515	738	3	1	10934	3	2	false	0.18914416649444402	0.5074599588875327	0.0	microtubule organizing center
GO:0016020	16515	6329	3	3	10934	3	1	false	0.19390158536551774	0.5092735703253292	0.0	membrane
GO:0007005	16515	503	3	1	4814	2	1	false	0.1980757522877451	0.5092735703253292	0.0	mitochondrion organization
GO:0016740	16515	2841	3	2	6357	2	1	false	0.19968869270163794	0.5092735703253292	0.0	transferase activity
GO:0030900	16515	345	3	1	4812	3	2	false	0.20007350343543448	0.5092735703253292	0.0	forebrain development
GO:0036477	16515	797	3	1	10934	3	1	false	0.20314048873544283	0.5092735703253292	0.0	somatodendritic compartment
GO:0007420	16515	659	3	1	3235	1	3	false	0.20370942813013165	0.5092735703253292	0.0	brain development
GO:0070848	16515	649	3	1	2958	1	1	false	0.21940500338104577	0.5423494465598884	0.0	response to growth factor
GO:0048667	16515	545	3	2	1154	2	2	false	0.22282313789218675	0.5446787815142342	0.0	cell morphogenesis involved in neuron differentiation
GO:0140096	16515	3053	3	2	6357	2	1	false	0.23060845895344076	0.557514955711615	0.0	catalytic activity, acting on a protein
GO:0030020	16515	32	3	1	131	1	1	false	0.24427480916029773	0.5813828758062062	2.8987512571365007E-31	extracellular matrix structural constituent conferring tensile strength
GO:0048523	16515	4164	3	2	12864	3	3	false	0.24648355684130885	0.5813828758062062	0.0	negative regulation of cellular process
GO:0022610	16515	1260	3	1	13878	3	1	false	0.24840904693537902	0.5813828758062062	0.0	biological adhesion
GO:0071363	16515	620	3	1	2444	1	2	false	0.25368248772489893	0.5874752347313449	0.0	cellular response to growth factor stimulus
GO:0048519	16515	4686	3	2	13878	3	2	false	0.2650266090557969	0.603783014526954	0.0	negative regulation of biological process
GO:0048666	16515	1027	3	2	1990	2	2	false	0.2662134200414297	0.603783014526954	0.0	neuron development
GO:0061564	16515	477	3	2	915	2	1	false	0.2714926283314492	0.6077111996343325	3.141381716105017E-274	axon development
GO:0042221	16515	3829	3	2	7281	2	1	false	0.2765253082305677	0.6077111996343325	0.0	response to chemical
GO:0045597	16515	884	3	1	5910	2	4	false	0.2768022280388077	0.6077111996343325	0.0	positive regulation of cell differentiation
GO:0016787	16515	3358	3	2	6357	2	1	false	0.27899468710485265	0.6077111996343325	0.0	hydrolase activity
GO:0051640	16515	807	3	1	2730	1	1	false	0.295604395603829	0.6375781081651214	0.0	organelle localization
GO:0051962	16515	478	3	1	2932	2	4	false	0.29952551243411984	0.6380428281882621	0.0	positive regulation of nervous system development
GO:0043005	16515	1047	3	2	1906	2	1	false	0.301620246052633	0.6380428281882621	0.0	neuron projection
GO:0001501	16515	479	3	1	4127	3	1	false	0.30941107084078434	0.6385774161304885	0.0	skeletal system development
GO:0005874	16515	523	3	1	1665	1	2	false	0.31411411411416323	0.6385774161304885	0.0	microtubule
GO:0031346	16515	354	3	1	2059	2	3	false	0.3143661405450726	0.6385774161304885	0.0	positive regulation of cell projection organization
GO:0098590	16515	2390	3	2	6329	3	2	false	0.3200780467508379	0.6385774161304885	0.0	plasma membrane region
GO:0048468	16515	1897	3	2	5006	3	3	false	0.3219316682799442	0.6385774161304885	0.0	cell development
GO:0019783	16515	355	3	2	622	2	1	false	0.32534911536738437	0.6385774161304885	9.176914798745161E-184	ubiquitin-like protein-specific protease activity
GO:0007275	16515	4343	3	3	6284	3	2	false	0.33004128258351323	0.6385774161304885	0.0	multicellular organism development
GO:0030424	16515	602	3	2	1047	2	1	false	0.330363909631576	0.6385774161304885	3.60013370824989E-309	axon
GO:0007411	16515	251	3	2	436	2	2	false	0.3308552145945076	0.6385774161304885	2.1968011553238228E-128	axon guidance
GO:0045595	16515	1604	3	1	8813	2	3	false	0.33089920654034405	0.6385774161304885	0.0	regulation of cell differentiation
GO:0019538	16515	5250	3	2	8935	2	3	false	0.34521954132159616	0.6499967217392492	0.0	protein metabolic process
GO:0022607	16515	2668	3	2	6683	3	2	false	0.3508582010023768	0.6499967217392492	0.0	cellular component assembly
GO:0051130	16515	1112	3	1	8217	3	3	false	0.3535609782645308	0.6499967217392492	0.0	positive regulation of cellular component organization
GO:0016236	16515	289	3	2	485	2	1	false	0.3545710147396994	0.6499967217392492	2.1377386003569152E-141	macroautophagy
GO:0008234	16515	622	3	2	1042	2	1	false	0.35609308191397177	0.6499967217392492	3.040490279962583E-304	cysteine-type peptidase activity
GO:0031175	16515	915	3	2	1533	2	2	false	0.356095405006469	0.6499967217392492	0.0	neuron projection development
GO:0099080	16515	1510	3	1	10934	3	1	false	0.3597500875076394	0.6499967217392492	0.0	supramolecular complex
GO:0019900	16515	786	3	1	2163	1	1	false	0.36338418862714505	0.6499967217392492	0.0	kinase binding
GO:0032990	16515	638	3	2	1057	2	1	false	0.3641004415011243	0.6499967217392492	2.1711294386699665E-307	cell part morphogenesis
GO:0019899	16515	2163	3	1	5904	1	1	false	0.3663617886166677	0.6499967217392492	0.0	enzyme binding
GO:0015631	16515	354	3	1	957	1	1	false	0.3699059561127681	0.6510344827584719	5.238274028515363E-273	tubulin binding
GO:0060322	16515	701	3	1	4812	3	1	false	0.3765245060344351	0.6574237406950454	0.0	head development
GO:0031344	16515	627	3	1	2838	2	2	false	0.393110967201925	0.6809796282238071	0.0	regulation of cell projection organization
GO:0044085	16515	2890	3	2	6683	3	1	false	0.3992626102014371	0.6858555929028474	0.0	cellular component biogenesis
GO:0010720	16515	490	3	1	2161	2	3	false	0.40216077947485146	0.6858555929028474	0.0	positive regulation of cell development
GO:0051094	16515	1228	3	1	7511	3	3	false	0.41470612156411524	0.7018103595700412	0.0	positive regulation of developmental process
GO:0009653	16515	2361	3	2	5265	3	2	false	0.4229092796050099	0.7024770559176805	0.0	anatomical structure morphogenesis
GO:0048812	16515	604	3	2	927	2	2	false	0.42429071693679776	0.7024770559176805	1.979770327319711E-259	neuron projection morphogenesis
GO:0061659	16515	341	3	2	523	2	1	false	0.42467931107750684	0.7024770559176805	4.59558000573742E-146	ubiquitin-like protein ligase activity
GO:0005773	16515	3678	3	1	8452	1	2	false	0.4351632749624206	0.7066036754985081	0.0	vacuole
GO:0007409	16515	435	3	2	659	2	3	false	0.43537920123988205	0.7066036754985081	1.0891818025309468E-182	axonogenesis
GO:0005856	16515	1977	3	1	4526	1	1	false	0.43680954485362317	0.7066036754985081	0.0	cytoskeleton
GO:0010976	16515	263	3	1	1044	2	4	false	0.4405505780190266	0.7074534829502617	4.282437784198403E-255	positive regulation of neuron projection development
GO:0045666	16515	337	3	1	1301	2	3	false	0.451113344764544	0.7191662017985485	2.4E-322	positive regulation of neuron differentiation
GO:0061651	16515	88	3	2	129	2	2	false	0.4636627906976789	0.7276256696347059	1.247332949956783E-34	Atg12 conjugating enzyme activity
GO:0051641	16515	2730	3	1	5875	1	1	false	0.46468085106490864	0.7276256696347059	0.0	cellular localization
GO:0007399	16515	1971	3	2	4127	3	1	false	0.4663943215418213	0.7276256696347059	0.0	nervous system development
GO:1901564	16515	6170	3	2	9003	2	2	false	0.4696492958551283	0.7276256696347059	0.0	organonitrogen compound metabolic process
GO:0051240	16515	1553	3	1	7916	3	3	false	0.4806881497663228	0.7371942462399507	0.0	positive regulation of multicellular organismal process
GO:0050769	16515	427	3	1	1522	2	4	false	0.48252714299342225	0.7371942462399507	0.0	positive regulation of neurogenesis
GO:0099513	16515	1041	3	1	2082	1	2	false	0.4999999999999138	0.7586206896550416	0.0	polymeric cytoskeletal fiber
GO:0051960	16515	821	3	1	2749	2	2	false	0.5081900895005249	0.7657658882884621	0.0	regulation of nervous system development
GO:0007417	16515	893	3	1	4127	3	2	false	0.5189065690742465	0.7765948652811853	0.0	central nervous system development
GO:0005575	16515	11845	3	3	14589	3	1	false	0.5351899274240102	0.7927939292743574	0.0	cellular_component
GO:0050896	16515	7281	3	2	13878	3	1	false	0.5369377066449057	0.7927939292743574	0.0	response to stimulus
GO:0050793	16515	2287	3	1	9945	3	2	false	0.5434455382277547	0.7964097548639342	0.0	regulation of developmental process
GO:0003824	16515	6357	3	2	11969	3	1	false	0.5466266953838821	0.7964097548639342	0.0	catalytic activity
GO:0003674	16515	11969	3	3	14589	3	1	false	0.5521759367843886	0.7992020137668782	0.0	molecular_function
GO:0060284	16515	839	3	1	2508	2	2	false	0.5572378202274194	0.7998644297576303	0.0	regulation of cell development
GO:0043025	16515	472	3	1	843	1	2	false	0.5599051008303412	0.7998644297576303	2.652551411051871E-250	neuronal cell body
GO:0030426	16515	177	3	1	314	1	2	false	0.563694267515843	0.800082186151519	8.499664012310926E-93	growth cone
GO:0016877	16515	117	3	2	155	2	1	false	0.5685798072894496	0.8018433179723007	4.3355710358724245E-37	ligase activity, forming carbon-sulfur bonds
GO:0008641	16515	91	3	2	117	2	1	false	0.6034482758620575	0.8409365936103098	1.3734491238942215E-26	ubiquitin-like modifier activating enzyme activity
GO:0015630	16515	1194	3	1	1977	1	1	false	0.6039453717746771	0.8409365936103098	0.0	microtubule cytoskeleton
GO:0030010	16515	129	3	1	209	1	1	false	0.6172248803828019	0.8526922412282086	7.065033185572077E-60	establishment of cell polarity
GO:0051239	16515	2782	3	1	10089	3	2	false	0.6201398118023336	0.8526922412282086	0.0	regulation of multicellular organismal process
GO:0048731	16515	4127	3	3	4812	3	2	false	0.6307853429930377	0.8619427047109831	0.0	system development
GO:0120025	16515	1906	3	2	2390	2	2	false	0.6359219645135012	0.8635977295862363	0.0	plasma membrane bounded cell projection
GO:0005515	16515	5904	3	1	9221	1	1	false	0.6402776271612878	0.8638628348237377	0.0	protein binding
GO:0005886	16515	5537	3	3	6400	3	2	false	0.6475180963728178	0.8638628348237377	0.0	plasma membrane
GO:0010975	16515	467	3	1	1149	2	3	false	0.6478971261178033	0.8638628348237377	0.0	regulation of neuron projection development
GO:0043233	16515	3948	3	1	9283	2	2	false	0.6697388258474452	0.8841517428535403	0.0	organelle lumen
GO:0120035	16515	617	3	1	1447	2	2	false	0.6711515502570056	0.8841517428535403	0.0	regulation of plasma membrane bounded cell projection organization
GO:0012505	16515	3456	3	1	10934	3	3	false	0.680136935697461	0.8886912476693042	0.0	endomembrane system
GO:0070013	16515	3948	3	1	9004	2	2	false	0.6847134177537803	0.8886912476693042	0.0	intracellular organelle lumen
GO:0045664	16515	602	3	1	1345	2	2	false	0.6950201363075725	0.8886912476693042	0.0	regulation of neuron differentiation
GO:0050794	16515	8239	3	2	12995	3	2	false	0.6962203657135632	0.8886912476693042	0.0	regulation of cellular process
GO:0070887	16515	2939	3	1	6418	2	2	false	0.7061996868390105	0.8886912476693042	0.0	cellular response to chemical stimulus
GO:0050789	16515	8917	3	2	13878	3	2	false	0.708015106412641	0.8886912476693042	0.0	regulation of biological process
GO:0043229	16515	9004	3	2	10673	2	2	false	0.711689257491939	0.8886912476693042	0.0	intracellular organelle
GO:0050767	16515	737	3	1	1592	2	4	false	0.7117225031515686	0.8886912476693042	0.0	regulation of neurogenesis
GO:0071310	16515	2428	3	1	3396	1	2	false	0.7149587750292418	0.8886912476693042	0.0	cellular response to organic substance
GO:0043170	16515	7606	3	2	8995	2	1	false	0.7149925038066675	0.8886912476693042	0.0	macromolecule metabolic process
GO:2000026	16515	1794	3	1	5196	3	3	false	0.7194157955529972	0.8891655900093223	0.0	regulation of multicellular organismal development
GO:0048522	16515	4621	3	1	12886	3	3	false	0.7361739634427935	0.8933533233613375	0.0	positive regulation of cellular process
GO:0043228	16515	4536	3	1	9283	2	1	false	0.7385328993778939	0.8933533233613375	0.0	non-membrane-bounded organelle
GO:0031974	16515	3948	3	1	10934	3	1	false	0.7392158562699492	0.8933533233613375	0.0	membrane-enclosed lumen
GO:0097447	16515	581	3	1	1166	2	3	false	0.7484963817465412	0.8933533233613375	0.0	dendritic tree
GO:0043232	16515	4526	3	1	9010	2	2	false	0.7523530606771349	0.8933533233613375	0.0	intracellular non-membrane-bounded organelle
GO:0008152	16515	9406	3	2	13878	3	1	false	0.7554272586716739	0.8933533233613375	0.0	metabolic process
GO:0044237	16515	8863	3	2	13059	3	2	false	0.7566404482605247	0.8933533233613375	0.0	cellular metabolic process
GO:0005813	16515	560	3	1	738	1	2	false	0.7588075880755463	0.8933533233613375	2.5063700121632144E-176	centrosome
GO:0048518	16515	5275	3	1	13878	3	2	false	0.76181656941211	0.8933533233613375	0.0	positive regulation of biological process
GO:0048856	16515	4812	3	3	5265	3	1	false	0.7634110217815065	0.8933533233613375	0.0	anatomical structure development
GO:0065007	16515	9584	3	2	13878	3	1	false	0.7720556775335542	0.8986891484517562	0.0	biological regulation
GO:0006807	16515	8339	3	2	9406	2	1	false	0.7859810771650153	0.9028552827381956	0.0	nitrogen compound metabolic process
GO:0110165	16515	10934	3	3	11845	3	1	false	0.786543683336195	0.9028552827381956	0.0	cellular anatomical entity
GO:0062023	16515	353	3	1	448	1	1	false	0.7879464285715161	0.9028552827381956	6.490318583199214E-100	collagen-containing extracellular matrix
GO:0009987	16515	12841	3	3	13878	3	1	false	0.7921516040267216	0.9029707403413407	0.0	cellular process
GO:0030425	16515	581	3	1	1047	2	2	false	0.8021388616477649	0.9096420080541665	1.4979502321803E-311	dendrite
GO:0051179	16515	5875	3	1	13878	3	1	false	0.808261700330652	0.9108888648864539	0.0	localization
GO:0099081	16515	1229	3	1	1510	1	1	false	0.8139072847687637	0.9108888648864539	2.9472324095E-314	supramolecular polymer
GO:0051234	16515	4792	3	1	5875	1	1	false	0.8156595744665065	0.9108888648864539	0.0	establishment of localization
GO:0000902	16515	960	3	2	1057	2	1	false	0.8248043347382629	0.9164492608202921	4.187268842637695E-140	cell morphogenesis
GO:0006996	16515	4814	3	2	6509	3	1	false	0.8319225479782819	0.9197133696242313	0.0	organelle organization
GO:0051716	16515	5952	3	1	13037	3	2	false	0.8395267692835545	0.9234794462119099	0.0	cellular response to stimulus
GO:0044238	16515	8708	3	2	9406	2	1	false	0.8570836107254336	0.9374989977475151	0.0	primary metabolic process
GO:0008150	16515	13878	3	3	14589	3	1	false	0.8607945342954457	0.9374989977475151	0.0	biological_process
GO:0005737	16515	6076	3	1	11683	3	2	false	0.889488451606321	0.9604350646112428	0.0	cytoplasm
GO:0019901	16515	700	3	1	786	1	1	false	0.8905852417304252	0.9604350646112428	2.985224654691716E-117	protein kinase binding
GO:0030154	16515	3328	3	2	3513	2	1	false	0.8974359473157141	0.963101992241254	6.4067112836E-314	cell differentiation
GO:0048699	16515	1380	3	2	1450	2	1	false	0.9057471264368073	0.9673027563888233	3.2946673344839256E-121	generation of neurons
GO:0071704	16515	8995	3	2	9406	2	1	false	0.9145138279251911	0.9719470634953722	0.0	organic substance metabolic process
GO:0019778	16515	88	3	2	91	2	1	false	0.9347985347985587	0.9860928986337719	8.23146890562624E-6	Atg12 activating enzyme activity
GO:0043226	16515	9283	3	2	10934	3	1	false	0.938509850624058	0.9860928986337719	0.0	organelle
GO:0070011	16515	1042	3	2	1074	2	1	false	0.9412704941504186	0.9860928986337719	4.27162281241786E-62	peptidase activity, acting on L-amino acid peptides
GO:0010033	16515	2958	3	1	3829	2	1	false	0.9483012417166023	0.9879853445655461	0.0	response to organic substance
GO:0048513	16515	3125	3	1	4812	3	2	false	0.9569605704801017	0.9879853445655461	0.0	animal organ development
GO:0043227	16515	7507	3	1	9283	2	1	false	0.9634142970128743	0.9879853445655461	0.0	membrane-bounded organelle
GO:0043231	16515	7335	3	1	9029	2	2	false	0.9648164902476057	0.9879853445655461	0.0	intracellular membrane-bounded organelle
GO:0005622	16515	10525	3	2	11845	3	1	false	0.9655311321890564	0.9879853445655461	0.0	intracellular
GO:0120036	16515	1437	3	2	1456	2	1	false	0.9740625354040751	0.9921007305041505	1.0870553178834464E-43	plasma membrane bounded cell projection organization
GO:0005488	16515	9221	3	1	11969	3	1	false	0.9879076368154629	0.9960317460319057	0.0	binding
GO:0120039	16515	616	3	2	618	2	1	false	0.9935327532215972	0.9960317460319057	5.24513120695616E-6	plasma membrane bounded cell projection morphogenesis
GO:0099512	16515	1223	3	1	1229	1	1	false	0.995117982099124	0.9960317460319057	2.1150941658829377E-16	supramolecular fiber
GO:0007155	16515	1255	3	1	1260	1	1	false	0.9960317460319057	0.9960317460319057	3.808723211297523E-14	cell adhesion
GO:0000000	16515	14589	3	3	0	0	0	true	1.0	1.0	1.0	Gene Ontology
GO:0030198	16515	323	3	1	323	1	1	true	1.0	1.0	1.0	extracellular matrix organization
