## Supplementary File S3 for "PIGNON: A protein-protein interaction-guided functional enrichment analysis for quantitative proteomics": table-mcl2_cluster1081-Parent-Child-Union-Benjamini-Hochberg.txt

ID	Pop.total	Pop.term	Study.total	Study.term	Pop.family	Study.family	nparents	is.trivial	p	p.adjusted	p.min	name
GO:0000151	16515	276	3	1	10545	1	2	false	0.02617354196283297	0.20938833570266377	0.0	ubiquitin ligase complex
GO:0031462	16515	14	3	1	155	1	1	false	0.09032258064516081	0.36129032258064325	3.455251446299728E-20	Cul2-RING ubiquitin ligase complex
GO:1902494	16515	1314	3	1	4639	1	1	false	0.2832507005815175	0.7487922705314413	0.0	catalytic complex
GO:0032991	16515	4639	3	1	11845	1	1	false	0.3916420430583112	0.7487922705314413	0.0	protein-containing complex
GO:1990234	16515	726	3	1	1314	1	1	false	0.5525114155252855	0.7487922705314413	0.0	transferase complex
GO:0031461	16515	155	3	1	276	1	1	false	0.561594202898581	0.7487922705314413	1.3903744105371244E-81	cullin-RING ubiquitin ligase complex
GO:0005575	16515	11845	3	1	14589	1	1	false	0.8119130851968446	0.8885605740914505	0.0	cellular_component
GO:0005622	16515	10525	3	1	11845	1	1	false	0.8885605740914505	0.8885605740914505	0.0	intracellular
GO:0000000	16515	14589	3	1	0	0	0	true	1.0	1.0	1.0	Gene Ontology
