## Supplementary File S3 for "PIGNON: A protein-protein interaction-guided functional enrichment analysis for quantitative proteomics": table-mcl2_cluster1082-Parent-Child-Union-Benjamini-Hochberg.txt

ID	Pop.total	Pop.term	Study.total	Study.term	Pop.family	Study.family	nparents	is.trivial	p	p.adjusted	p.min	name
GO:0004703	16515	7	3	2	817	2	1	false	6.299949600405835E-5	0.012473900208803554	2.1284765925594572E-17	G protein-coupled receptor kinase activity
GO:0008277	16515	114	3	2	3152	2	2	false	0.0012970260025385169	0.12840557425131316	2.916941496697352E-212	regulation of G protein-coupled receptor signaling pathway
GO:0005635	16515	446	3	2	6747	2	3	false	0.004360515380538617	0.2523360833694819	0.0	nuclear envelope
GO:0050254	16515	3	3	1	1176	2	1	false	0.005097698653928927	0.2523360833694819	3.6986051080697263E-9	rhodopsin kinase activity
GO:0047696	16515	4	3	1	1176	2	1	false	0.006794036763640654	0.26524695685289956	1.261246413664011E-11	beta-adrenergic receptor kinase activity
GO:0097381	16515	17	3	1	6329	3	2	false	0.008037786571299986	0.26524695685289956	8.663877377888658E-51	photoreceptor disc membrane
GO:0046777	16515	230	3	2	1849	2	1	false	0.015414322472186385	0.38462270050901287	8.973681207913746E-301	protein autophosphorylation
GO:0031967	16515	1126	3	2	9029	2	3	false	0.015540311131677288	0.38462270050901287	0.0	organelle envelope
GO:0007602	16515	44	3	1	4618	2	2	false	0.01896713081264223	0.3886121558656168	1.8961497487990247E-107	phototransduction
GO:0001750	16515	72	3	1	10934	3	2	false	0.019626876558869535	0.3886121558656168	1.2492468978785998E-187	photoreceptor outer segment
GO:0007217	16515	8	3	1	729	2	1	false	0.021842355175697405	0.39316239316255336	5.253376374145616E-19	tachykinin receptor signaling pathway
GO:0007186	16515	729	3	2	4610	2	1	false	0.024977632652085347	0.41213093875940826	0.0	G protein-coupled receptor signaling pathway
GO:0031975	16515	1126	3	2	10934	3	1	false	0.029611175903953506	0.4510009868448303	0.0	envelope
GO:0009581	16515	103	3	1	2495	1	2	false	0.041282565130249145	0.5838534211278094	1.0583984772080447E-185	detection of external stimulus
GO:0022400	16515	22	3	1	942	2	3	false	0.046187933061249964	0.5910787296723051	5.3575385210394226E-45	regulation of rhodopsin mediated signaling pathway
GO:0051606	16515	176	3	1	7281	2	1	false	0.047763937751297385	0.5910787296723051	0.0	detection of stimulus
GO:0016056	16515	24	3	1	811	2	4	false	0.0583458921313955	0.6795580377656653	1.3349135369402902E-46	rhodopsin mediated signaling pathway
GO:0045444	16515	207	3	1	3328	1	1	false	0.06219951923077069	0.6841947115384776	0.0	fat cell differentiation
GO:0008289	16515	670	3	1	9221	1	1	false	0.07266023207943464	0.70404891188219	0.0	lipid binding
GO:0005080	16515	54	3	1	700	1	1	false	0.07714285714285095	0.70404891188219	4.358832898077968E-82	protein kinase C binding
GO:0051339	16515	199	3	1	2405	1	2	false	0.08274428274423203	0.70404891188219	2.5923216380630745E-297	regulation of lyase activity
GO:0031279	16515	200	3	1	2232	1	2	false	0.08960573476696593	0.70404891188219	1.41558007126991E-291	regulation of cyclase activity
GO:0009582	16515	106	3	1	1163	1	2	false	0.0911435941530432	0.70404891188219	1.7857066753533737E-153	detection of abiotic stimulus
GO:0104004	16515	282	3	1	5952	2	1	false	0.09252087613348824	0.70404891188219	0.0	cellular response to environmental stimulus
GO:0097733	16515	98	3	1	1051	1	2	false	0.09324452901999614	0.70404891188219	7.674605890346248E-141	photoreceptor cell cilium
GO:0009975	16515	207	3	1	6357	3	1	false	0.09455554632525073	0.70404891188219	0.0	cyclase activity
GO:0004672	16515	1176	3	2	3759	2	4	false	0.09781739365689159	0.70404891188219	0.0	protein kinase activity
GO:0060205	16515	311	3	1	5414	2	3	false	0.11159755711316977	0.70404891188219	0.0	cytoplasmic vesicle lumen
GO:0031983	16515	312	3	1	5425	2	2	false	0.11172545980947494	0.70404891188219	0.0	vesicle lumen
GO:0043949	16515	202	3	1	1785	1	2	false	0.11316526610650565	0.70404891188219	6.470086290974473E-273	regulation of cAMP-mediated signaling
GO:0031091	16515	89	3	1	775	1	1	false	0.11483870967742756	0.70404891188219	2.2539452760909514E-119	platelet alpha granule
GO:0006793	16515	3009	3	2	8863	2	1	false	0.11523582746234717	0.70404891188219	0.0	phosphorus metabolic process
GO:0005783	16515	543	3	1	8452	2	3	false	0.12436997265318579	0.70404891188219	0.0	endoplasmic reticulum
GO:0005788	16515	279	3	1	4185	2	2	false	0.12890376035654816	0.70404891188219	0.0	endoplasmic reticulum lumen
GO:0023051	16515	3308	3	2	9004	2	2	false	0.13495126482597214	0.70404891188219	0.0	regulation of signaling
GO:0071944	16515	5612	3	3	10934	3	1	false	0.1351769837443055	0.70404891188219	0.0	cell periphery
GO:0030990	16515	647	3	1	4639	1	1	false	0.1394697133000342	0.70404891188219	0.0	intraciliary transport particle
GO:0048583	16515	3777	3	2	9953	2	2	false	0.14398412086499715	0.70404891188219	0.0	regulation of response to stimulus
GO:0003824	16515	6357	3	3	11969	3	1	false	0.14979141258093986	0.70404891188219	0.0	catalytic activity
GO:0010646	16515	3269	3	2	8383	2	2	false	0.15203719404458943	0.70404891188219	0.0	regulation of cell communication
GO:0031965	16515	279	3	1	3270	2	2	false	0.16338638474838035	0.70404891188219	0.0	nuclear membrane
GO:0002576	16515	123	3	1	744	1	1	false	0.16532258064517066	0.70404891188219	3.3346792289972616E-144	platelet degranulation
GO:0008284	16515	816	3	1	4921	1	3	false	0.1658199552931334	0.70404891188219	0.0	positive regulation of cell population proliferation
GO:0009583	16515	55	3	1	323	1	3	false	0.17027863777091243	0.70404891188219	1.64845248338674E-63	detection of light stimulus
GO:0016829	16515	416	3	1	6357	3	1	false	0.18377918131083518	0.70404891188219	0.0	lyase activity
GO:0140029	16515	848	3	1	12841	3	2	false	0.18533363143137765	0.70404891188219	0.0	exocytic process
GO:1905114	16515	618	3	1	3315	1	2	false	0.1864253393662629	0.70404891188219	0.0	cell surface receptor signaling pathway involved in cell-cell signaling
GO:0060548	16515	893	3	1	4730	1	3	false	0.1887949260039828	0.70404891188219	0.0	negative regulation of cell death
GO:0048284	16515	909	3	1	4814	1	1	false	0.18882426256798787	0.70404891188219	0.0	organelle fusion
GO:0005929	16515	647	3	1	9587	3	3	false	0.18912383078214706	0.70404891188219	0.0	cilium
GO:0005773	16515	3678	3	2	8452	2	2	false	0.1893379910104127	0.70404891188219	0.0	vacuole
GO:0070013	16515	3948	3	2	9004	2	2	false	0.19223016287603462	0.70404891188219	0.0	intracellular organelle lumen
GO:0016604	16515	754	3	1	10934	3	2	false	0.19295584178562977	0.70404891188219	0.0	nuclear body
GO:0016020	16515	6329	3	3	10934	3	1	false	0.19390158536551774	0.70404891188219	0.0	membrane
GO:0097730	16515	128	3	1	647	1	1	false	0.19783616692429487	0.70404891188219	4.413551942134972E-139	non-motile cilium
GO:0031093	16515	66	3	1	331	1	2	false	0.19939577039272544	0.70404891188219	2.8063176019069194E-71	platelet alpha granule lumen
GO:0019932	16515	499	3	1	2462	1	1	false	0.20268074736002442	0.70404891188219	0.0	second-messenger-mediated signaling
GO:0006468	16515	1849	3	2	4070	2	2	false	0.20632733987316032	0.7043588499118232	0.0	protein phosphorylation
GO:0005634	16515	3375	3	2	7335	2	1	false	0.21167902750705916	0.7103804651931815	0.0	nucleus
GO:0012505	16515	3456	3	2	10934	3	3	false	0.2365387213172759	0.7805777803470105	0.0	endomembrane system
GO:0003008	16515	1482	3	1	6028	1	1	false	0.2458526874591416	0.7892858989611375	0.0	system process
GO:0005543	16515	409	3	1	1634	1	2	false	0.2503059975519952	0.7892858989611375	0.0	phospholipid binding
GO:0071214	16515	282	3	1	1117	1	2	false	0.25246195165610585	0.7892858989611375	2.9122699178312044E-273	cellular response to abiotic stimulus
GO:0043412	16515	3949	3	2	7606	2	1	false	0.2695310097224153	0.7892858989611375	0.0	macromolecule modification
GO:0005654	16515	1101	3	1	10934	3	2	false	0.2727100866528247	0.7892858989611375	0.0	nucleoplasm
GO:0009628	16515	1117	3	1	7281	2	1	false	0.2833082794128804	0.7892858989611375	0.0	response to abiotic stimulus
GO:0198738	16515	481	3	1	1687	1	1	false	0.2851215174868605	0.7892858989611375	0.0	cell-cell signaling by wnt
GO:0140352	16515	1405	3	1	13247	3	2	false	0.285650260667462	0.7892858989611375	0.0	export from cell
GO:0009966	16515	2880	3	2	5336	2	4	false	0.2912620540726277	0.7892858989611375	0.0	regulation of signal transduction
GO:0007165	16515	4610	3	2	12851	3	5	false	0.2937143213818386	0.7892858989611375	0.0	signal transduction
GO:0031974	16515	3948	3	2	10934	3	1	false	0.2969582104603474	0.7892858989611375	0.0	membrane-enclosed lumen
GO:0061024	16515	1951	3	1	6509	1	1	false	0.2997388231671678	0.7892858989611375	0.0	membrane organization
GO:0042127	16515	1354	3	1	8277	2	2	false	0.30042788622513894	0.7892858989611375	0.0	regulation of cell population proliferation
GO:0016050	16515	1460	3	1	4814	1	1	false	0.3032820938934419	0.7892858989611375	0.0	vesicle organization
GO:0023052	16515	5095	3	2	13878	3	1	false	0.3053701129467339	0.7892858989611375	0.0	signaling
GO:0008283	16515	1612	3	1	13878	3	1	false	0.309575980064994	0.7892858989611375	0.0	cell population proliferation
GO:0010941	16515	1424	3	1	8412	2	2	false	0.3099242873820531	0.7892858989611375	0.0	regulation of cell death
GO:0046903	16515	1477	3	1	4702	1	1	false	0.3141216503625501	0.7892858989611375	0.0	secretion
GO:0043167	16515	2941	3	1	9221	1	1	false	0.31894588439683935	0.7892858989611375	0.0	ion binding
GO:0071478	16515	164	3	1	512	1	2	false	0.32031249999993017	0.7892858989611375	9.564635913401022E-139	cellular response to radiation
GO:0071482	16515	106	3	1	327	1	2	false	0.32415902140670644	0.7892858989611375	7.295561451263705E-89	cellular response to light stimulus
GO:0016772	16515	1632	3	2	2841	2	1	false	0.3299016910333717	0.7892858989611375	0.0	transferase activity, transferring phosphorus-containing groups
GO:0006887	16515	848	3	1	2563	1	3	false	0.3308622707766385	0.7892858989611375	0.0	exocytosis
GO:0032101	16515	863	3	1	4678	2	2	false	0.33496018968928787	0.7895490185533214	0.0	regulation of response to external stimulus
GO:0019538	16515	5250	3	2	8935	2	3	false	0.34521954132159616	0.8041584609608945	0.0	protein metabolic process
GO:0007154	16515	5113	3	2	12841	3	1	false	0.34936650683767567	0.8043554459751138	0.0	cell communication
GO:0016301	16515	1426	3	2	2396	2	2	false	0.35411315309825675	0.8059126932581017	0.0	kinase activity
GO:0009314	16515	401	3	1	1117	1	1	false	0.35899731423445286	0.8059959349566689	8.0802252E-316	response to radiation
GO:0019900	16515	786	3	1	2163	1	1	false	0.36338418862714505	0.8059959349566689	0.0	kinase binding
GO:0019899	16515	2163	3	1	5904	1	1	false	0.3663617886166677	0.8059959349566689	0.0	enzyme binding
GO:0008219	16515	1921	3	1	12841	3	1	false	0.3850305726343325	0.8214085614635059	0.0	cell death
GO:0043233	16515	3948	3	2	9283	3	2	false	0.3887623975441218	0.8214085614635059	0.0	organelle lumen
GO:0016817	16515	1312	3	1	3358	1	1	false	0.3907087552116796	0.8214085614635059	0.0	hydrolase activity, acting on acid anhydrides
GO:0034774	16515	308	3	1	777	1	2	false	0.3963963963963512	0.8214085614635059	8.520039418807577E-226	secretory granule lumen
GO:0097708	16515	2016	3	1	9006	2	2	false	0.39761166070901616	0.8214085614635059	0.0	intracellular vesicle
GO:0030141	16515	775	3	1	3456	2	2	false	0.3982586964671544	0.8214085614635059	0.0	secretory granule
GO:0006906	16515	890	3	1	2170	1	3	false	0.4101382488476744	0.8293309505193315	0.0	vesicle fusion
GO:0016887	16515	525	3	1	1279	1	1	false	0.4104769351055277	0.8293309505193315	0.0	ATPase activity
GO:0016740	16515	2841	3	2	6357	3	1	false	0.4206502799672668	0.8318416591098344	0.0	transferase activity
GO:0043069	16515	808	3	1	1883	1	3	false	0.42910249601722683	0.8318416591098344	0.0	negative regulation of programmed cell death
GO:0051716	16515	5952	3	2	13037	3	2	false	0.4349792601163406	0.8318416591098344	0.0	cellular response to stimulus
GO:0042995	16515	1906	3	1	10934	3	1	false	0.4371245834475337	0.8318416591098344	0.0	cell projection
GO:0044267	16515	4687	3	2	7022	2	2	false	0.4454894664174202	0.8318416591098344	0.0	cellular protein metabolic process
GO:0007187	16515	197	3	1	764	2	2	false	0.4494692348335562	0.8318416591098344	1.2299375531879942E-188	G protein-coupled receptor signaling pathway, coupled to cyclic nucleotide second messenger
GO:0016192	16515	2128	3	1	4702	1	1	false	0.45257337303454787	0.8318416591098344	0.0	vesicle-mediated transport
GO:0099503	16515	920	3	1	2016	1	1	false	0.45634920634892834	0.8318416591098344	0.0	secretory vesicle
GO:0050953	16515	179	3	1	388	1	1	false	0.4613402061856308	0.8318416591098344	1.247419746333564E-115	sensory perception of light stimulus
GO:0043066	16515	795	3	1	1702	1	3	false	0.46709753231478407	0.8318416591098344	0.0	negative regulation of apoptotic process
GO:0031982	16515	2029	3	1	7507	2	1	false	0.4675365608661711	0.8318416591098344	0.0	vesicle
GO:1901564	16515	6170	3	2	9003	2	2	false	0.4696492958551283	0.8318416591098344	0.0	organonitrogen compound metabolic process
GO:0140096	16515	3053	3	2	6357	3	1	false	0.4703977110006338	0.8318416591098344	0.0	catalytic activity, acting on a protein
GO:0007600	16515	388	3	1	817	1	1	false	0.4749082007343043	0.8318416591098344	1.1461051024118381E-244	sensory perception
GO:0004674	16515	817	3	2	1176	2	1	false	0.482466348241153	0.8318416591098344	2.3066182299E-313	protein serine/threonine kinase activity
GO:0036211	16515	3764	3	2	5415	2	2	false	0.483133465065599	0.8318416591098344	0.0	protein modification process
GO:0043168	16515	1438	3	1	2941	1	1	false	0.4889493369593451	0.8318416591098344	0.0	anion binding
GO:0007603	16515	27	3	1	55	1	2	false	0.49090909090908513	0.8318416591098344	2.6148266473232986E-16	phototransduction, visible light
GO:0061025	16515	959	3	1	1951	1	1	false	0.49154279856490213	0.8318416591098344	0.0	membrane fusion
GO:0016849	16515	212	3	1	416	1	1	false	0.5096153846154484	0.836650602125618	1.6319939215478577E-124	phosphorus-oxygen lyase activity
GO:0016607	16515	385	3	1	754	1	1	false	0.5106100795757044	0.836650602125618	4.304345065343082E-226	nuclear speck
GO:0019935	16515	257	3	1	499	1	1	false	0.5150300601201637	0.836650602125618	2.1433384155952373E-149	cyclic-nucleotide-mediated signaling
GO:0044260	16515	6589	3	2	9167	2	2	false	0.516613812783276	0.836650602125618	0.0	cellular macromolecule metabolic process
GO:0035556	16515	2462	3	1	11378	3	2	false	0.5188496941832824	0.836650602125618	0.0	intracellular signal transduction
GO:0005737	16515	6076	3	2	11683	3	2	false	0.5300942492588145	0.836650602125618	0.0	cytoplasm
GO:0005575	16515	11845	3	3	14589	3	1	false	0.5351899274240102	0.836650602125618	0.0	cellular_component
GO:0050896	16515	7281	3	2	13878	3	1	false	0.5369377066449057	0.836650602125618	0.0	response to stimulus
GO:0007267	16515	1687	3	1	5153	2	2	false	0.5476279119758475	0.836650602125618	0.0	cell-cell signaling
GO:0043005	16515	1047	3	1	1906	1	1	false	0.54931794333664	0.836650602125618	0.0	neuron projection
GO:0016310	16515	2217	3	2	2991	2	1	false	0.5493483795857319	0.836650602125618	0.0	phosphorylation
GO:0050877	16515	817	3	1	1482	1	1	false	0.5512820512820672	0.836650602125618	0.0	nervous system process
GO:0003674	16515	11969	3	3	14589	3	1	false	0.5521759367843886	0.836650602125618	0.0	molecular_function
GO:0031410	16515	2016	3	1	6076	2	2	false	0.5535415599922018	0.836650602125618	0.0	cytoplasmic vesicle
GO:0009605	16515	2447	3	1	7281	2	1	false	0.5592411605685275	0.8388617408527912	0.0	response to external stimulus
GO:0065009	16515	3314	3	1	13061	3	2	false	0.5844247371006234	0.8700458492174693	0.0	regulation of molecular function
GO:0016773	16515	1274	3	2	1632	2	1	false	0.6092895312626407	0.890908142930913	0.0	phosphotransferase activity, alcohol group as acceptor
GO:0048869	16515	3513	3	1	13027	3	2	false	0.6104894129143742	0.890908142930913	0.0	cellular developmental process
GO:0043226	16515	9283	3	3	10934	3	1	false	0.6119369062555766	0.890908142930913	0.0	organelle
GO:0005515	16515	5904	3	1	9221	1	1	false	0.6402776271612878	0.9223639070634383	0.0	protein binding
GO:0006464	16515	3764	3	2	4687	2	2	false	0.644891414680917	0.9223639070634383	0.0	cellular protein modification process
GO:0005886	16515	5537	3	3	6400	3	2	false	0.6475180963728178	0.9223639070634383	0.0	plasma membrane
GO:0043231	16515	7335	3	2	9029	2	2	false	0.6599481570113728	0.93335525063037	0.0	intracellular membrane-bounded organelle
GO:0050790	16515	2225	3	1	7147	3	2	false	0.6734339373407194	0.9428571428571304	0.0	regulation of catalytic activity
GO:0043067	16515	1303	3	1	1919	1	2	false	0.6789994788957627	0.9428571428571304	0.0	regulation of programmed cell death
GO:0009416	16515	274	3	1	401	1	1	false	0.683291770573528	0.9428571428571304	4.3097794406991056E-108	response to light stimulus
GO:0048523	16515	4164	3	1	12864	3	3	false	0.6906991022846116	0.9428571428571304	0.0	negative regulation of cellular process
GO:0050794	16515	8239	3	2	12995	3	2	false	0.6962203657135632	0.9428571428571304	0.0	regulation of cellular process
GO:0050789	16515	8917	3	2	13878	3	2	false	0.708015106412641	0.9428571428571304	0.0	regulation of biological process
GO:0048519	16515	4686	3	1	13878	3	2	false	0.7094629446470648	0.9428571428571304	0.0	negative regulation of biological process
GO:0031090	16515	3159	3	1	9284	3	2	false	0.7128951769900052	0.9428571428571304	0.0	organelle membrane
GO:0043170	16515	7606	3	2	8995	2	1	false	0.7149925038066675	0.9428571428571304	0.0	macromolecule metabolic process
GO:0007188	16515	179	3	1	248	1	4	false	0.7217741935484785	0.9428571428571304	3.677552451882899E-63	adenylate cyclase-modulating G protein-coupled receptor signaling pathway
GO:0048522	16515	4621	3	1	12886	3	3	false	0.7361739634427935	0.9428571428571304	0.0	positive regulation of cellular process
GO:0006996	16515	4814	3	1	6509	1	1	false	0.7395913350707962	0.9428571428571304	0.0	organelle organization
GO:0008152	16515	9406	3	2	13878	3	1	false	0.7554272586716739	0.9428571428571304	0.0	metabolic process
GO:0042981	16515	1289	3	1	1705	1	2	false	0.7560117302046409	0.9428571428571304	0.0	regulation of apoptotic process
GO:0044237	16515	8863	3	2	13059	3	2	false	0.7566404482605247	0.9428571428571304	0.0	cellular metabolic process
GO:0098590	16515	2390	3	1	6329	3	2	false	0.7589940821157433	0.9428571428571304	0.0	plasma membrane region
GO:0032502	16515	5265	3	1	13878	3	1	false	0.7609849240888042	0.9428571428571304	0.0	developmental process
GO:0048518	16515	5275	3	1	13878	3	2	false	0.76181656941211	0.9428571428571304	0.0	positive regulation of biological process
GO:0065007	16515	9584	3	2	13878	3	1	false	0.7720556775335542	0.9428571428571304	0.0	biological regulation
GO:1902531	16515	1775	3	1	3387	2	2	false	0.7735572463474936	0.9428571428571304	0.0	regulation of intracellular signal transduction
GO:0032991	16515	4639	3	1	11845	3	1	false	0.774883797500698	0.9428571428571304	0.0	protein-containing complex
GO:0016055	16515	480	3	1	619	1	2	false	0.7754442649433593	0.9428571428571304	1.7139153157443847E-142	Wnt signaling pathway
GO:0006807	16515	8339	3	2	9406	2	1	false	0.7859810771650153	0.9428571428571304	0.0	nitrogen compound metabolic process
GO:0110165	16515	10934	3	3	11845	3	1	false	0.786543683336195	0.9428571428571304	0.0	cellular anatomical entity
GO:0009987	16515	12841	3	3	13878	3	1	false	0.7921516040267216	0.9428571428571304	0.0	cellular process
GO:0097731	16515	102	3	1	128	1	1	false	0.7968749999999915	0.9428571428571304	1.0055047661638002E-27	9+0 non-motile cilium
GO:0120025	16515	1906	3	1	2390	1	2	false	0.797489539750139	0.9428571428571304	0.0	plasma membrane bounded cell projection
GO:0009584	16515	44	3	1	55	1	1	false	0.7999999999999894	0.9428571428571304	8.357460915570152E-12	detection of visible light
GO:0051179	16515	5875	3	1	13878	3	1	false	0.808261700330652	0.942861020376769	0.0	localization
GO:0007166	16515	2604	3	1	4610	2	1	false	0.81070564099753	0.942861020376769	0.0	cell surface receptor signaling pathway
GO:0051234	16515	4792	3	1	5875	1	1	false	0.8156595744665065	0.942861020376769	0.0	establishment of localization
GO:0032501	16515	6028	3	1	13878	3	1	false	0.8190509873980014	0.942861020376769	0.0	multicellular organismal process
GO:0019933	16515	217	3	1	257	1	1	false	0.8443579766537549	0.962922699381346	8.04754023007651E-48	cAMP-mediated signaling
GO:0031981	16515	2789	3	1	4497	2	2	false	0.8557976966857668	0.962922699381346	0.0	nuclear lumen
GO:0044238	16515	8708	3	2	9406	2	1	false	0.8570836107254336	0.962922699381346	0.0	primary metabolic process
GO:0071840	16515	6683	3	1	13878	3	1	false	0.8606764507703596	0.962922699381346	0.0	cellular component organization or biogenesis
GO:0008150	16515	13878	3	3	14589	3	1	false	0.8607945342954457	0.962922699381346	0.0	biological_process
GO:0045055	16515	744	3	1	848	1	1	false	0.877358490565866	0.9730291482040031	2.0969965795055626E-136	regulated exocytosis
GO:0016043	16515	6509	3	1	12854	3	2	false	0.8797525176564943	0.9730291482040031	0.0	cellular component organization
GO:0019901	16515	700	3	1	786	1	1	false	0.8905852417304252	0.9730291482040031	2.985224654691716E-117	protein kinase binding
GO:0004016	16515	192	3	1	215	1	2	false	0.8930232558138769	0.9730291482040031	1.978272393273524E-31	adenylate cyclase activity
GO:0016787	16515	3358	3	1	6357	3	1	false	0.8950594871320487	0.9730291482040031	0.0	hydrolase activity
GO:0032940	16515	1368	3	1	1513	1	2	false	0.9041639127564974	0.9730291482040031	8.433213512315943E-207	secretion by cell
GO:0043227	16515	7507	3	2	9283	3	1	false	0.9042291074219019	0.9730291482040031	0.0	membrane-bounded organelle
GO:0090174	16515	890	3	1	977	1	2	false	0.9109518935511326	0.973514720049397	8.266259420119767E-127	organelle membrane fusion
GO:0071704	16515	8995	3	2	9406	2	1	false	0.9145138279251911	0.973514720049397	0.0	organic substance metabolic process
GO:0006915	16515	1695	3	1	1819	1	1	false	0.9318306761956433	0.9825842696634135	6.637702222380925E-196	apoptotic process
GO:0043229	16515	9004	3	2	10673	3	2	false	0.9343130735760479	0.9825842696634135	0.0	intracellular organelle
GO:0012501	16515	1819	3	1	1921	1	1	false	0.9469026548681181	0.9825842696634135	1.7730777300949983E-172	programmed cell death
GO:0030154	16515	3328	3	1	3513	1	1	false	0.9473384571602879	0.9825842696634135	6.4067112836E-314	cell differentiation
GO:0045761	16515	192	3	1	202	1	3	false	0.9504950495048902	0.9825842696634135	4.0230126285338397E-17	regulation of adenylate cyclase activity
GO:0099500	16515	848	3	1	890	1	2	false	0.9528089887645222	0.9825842696634135	5.0133519213091185E-73	vesicle fusion to plasma membrane
GO:0005622	16515	10525	3	2	11845	3	1	false	0.9655311321890564	0.9880697004732796	0.0	intracellular
GO:0017111	16515	1279	3	1	1312	1	1	false	0.9748475609753142	0.9880697004732796	1.671504200825845E-66	nucleoside-triphosphatase activity
GO:0007601	16515	175	3	1	179	1	1	false	0.9776536312848403	0.9880697004732796	2.417977605465387E-8	visual perception
GO:0006810	16515	4702	3	1	4792	1	1	false	0.9812186978288634	0.9880697004732796	1.9528703698435357E-193	transport
GO:0005488	16515	9221	3	1	11969	3	1	false	0.9879076368154629	0.9880697004732796	0.0	binding
GO:0006796	16515	2991	3	2	3009	2	1	false	0.9880697004732796	0.9880697004732796	1.6476590431454356E-47	phosphate-containing compound metabolic process
GO:0000000	16515	14589	3	3	0	0	0	true	1.0	1.0	1.0	Gene Ontology
GO:0016462	16515	1312	3	1	1312	1	1	true	1.0	1.0	1.0	pyrophosphatase activity
GO:0016818	16515	1312	3	1	1312	1	1	true	1.0	1.0	1.0	hydrolase activity, acting on acid anhydrides, in phosphorus-containing anhydrides
