## Supplementary File S3 for "PIGNON: A protein-protein interaction-guided functional enrichment analysis for quantitative proteomics": table-mcl2_cluster1083-Parent-Child-Union-Benjamini-Hochberg.txt

ID	Pop.total	Pop.term	Study.total	Study.term	Pop.family	Study.family	nparents	is.trivial	p	p.adjusted	p.min	name
GO:0006471	16515	33	3	1	3764	1	1	false	0.008767268862902746	0.5394736842105944	1.0077335664088268E-81	protein ADP-ribosylation
GO:0045176	16515	13	3	1	2531	2	1	false	0.010248257574435912	0.5394736842105944	3.6718805373675244E-35	apical protein localization
GO:0001882	16515	386	3	2	3769	2	4	false	0.010464319774820926	0.5394736842105944	0.0	nucleoside binding
GO:0038024	16515	60	3	1	12018	3	3	false	0.014904116649914832	0.5394736842105944	1.5642680703445017E-163	cargo receptor activity
GO:0036477	16515	797	3	2	10934	3	1	false	0.015149261163549654	0.5394736842105944	0.0	somatodendritic compartment
GO:0006890	16515	83	3	2	665	2	1	false	0.015413533834588409	0.5394736842105944	4.191679366142009E-108	retrograde vesicle-mediated transport, Golgi to endoplasmic reticulum
GO:0060996	16515	98	3	1	4812	1	2	false	0.02036575228595614	0.5728840413123176	3.4542548252348545E-207	dendritic spine development
GO:0097367	16515	811	3	2	9221	3	1	false	0.021824153954754958	0.5728840413123176	0.0	carbohydrate derivative binding
GO:0072593	16515	242	3	1	8863	1	1	false	0.027304524427386026	0.6109725685787325	0.0	reactive oxygen species metabolic process
GO:0007163	16515	209	3	1	12841	2	1	false	0.0322883210198739	0.6109725685787325	0.0	establishment or maintenance of cell polarity
GO:2000377	16515	162	3	1	4801	1	2	false	0.03374297021446482	0.6109725685787325	8.07594872023341E-307	regulation of reactive oxygen species metabolic process
GO:0036094	16515	1120	3	2	9221	3	1	false	0.04064882363799035	0.6109725685787325	0.0	small molecule binding
GO:1901265	16515	685	3	2	3307	2	2	false	0.042855802216772404	0.6109725685787325	0.0	nucleoside phosphate binding
GO:0031256	16515	167	3	1	10934	3	3	false	0.0451281683481032	0.6109725685787325	0.0	leading edge membrane
GO:0099173	16515	160	3	1	6509	2	2	false	0.04856213933996767	0.6109725685787325	0.0	postsynapse organization
GO:0031584	16515	6	3	1	122	1	1	false	0.04918032786885295	0.6109725685787325	2.4739517141595845E-10	activation of phospholipase D activity
GO:0016358	16515	238	3	1	4812	1	2	false	0.04945968412304025	0.6109725685787325	0.0	dendrite development
GO:0035639	16515	360	3	2	1526	2	2	false	0.055535741142688076	0.6185764593242077	0.0	purine ribonucleoside triphosphate binding
GO:0050803	16515	205	3	1	3583	1	1	false	0.057214624616278936	0.6185764593242077	0.0	regulation of synapse structure or activity
GO:0006888	16515	196	3	1	6555	2	3	false	0.05891204374516263	0.6185764593242077	0.0	endoplasmic reticulum to Golgi vesicle-mediated transport
GO:0046907	16515	1873	3	2	11294	3	3	false	0.07336221319805031	0.7204223378874034	0.0	intracellular transport
GO:0051179	16515	5875	3	3	13878	3	1	false	0.0758429210645628	0.7204223378874034	0.0	localization
GO:0050807	16515	196	3	1	2362	1	3	false	0.08298052497886986	0.7204223378874034	1.4384110403117421E-292	regulation of synapse organization
GO:0005086	16515	18	3	1	212	1	1	false	0.08490566037735471	0.7204223378874034	1.7977262416451374E-26	ARF guanyl-nucleotide exchange factor activity
GO:0001726	16515	174	3	1	1929	1	2	false	0.09020217729392435	0.7204223378874034	4.5195577864006706E-253	ruffle
GO:0070851	16515	108	3	1	1183	1	1	false	0.09129332206252973	0.7204223378874034	2.680795070826118E-156	growth factor receptor binding
GO:0016192	16515	2128	3	3	4702	3	1	false	0.09262572915695187	0.7204223378874034	0.0	vesicle-mediated transport
GO:0031252	16515	401	3	1	10934	3	1	false	0.10604736938738604	0.7665289256204169	0.0	cell leading edge
GO:0048678	16515	66	3	1	602	1	1	false	0.10963455149501251	0.7665289256204169	7.750702815430719E-90	response to axon injury
GO:0007610	16515	528	3	1	13878	3	1	false	0.10985771083123601	0.7665289256204169	0.0	behavior
GO:0060090	16515	370	3	1	9221	3	1	false	0.1156237959236981	0.7665289256204169	0.0	molecular adaptor activity
GO:0060191	16515	155	3	1	1296	1	2	false	0.11959876543209966	0.7665289256204169	2.4836185696637097E-205	regulation of lipase activity
GO:0005085	16515	212	3	1	1760	1	2	false	0.12045454545463694	0.7665289256204169	2.4038542226050965E-280	guanyl-nucleotide exchange factor activity
GO:0031253	16515	301	3	1	2390	1	2	false	0.12594142259424315	0.7778734924938547	0.0	cell projection membrane
GO:0044297	16515	538	3	1	10934	3	1	false	0.14048108920758576	0.8227348478200712	0.0	cell body
GO:0060322	16515	701	3	1	4812	1	1	false	0.14567747298423697	0.8227348478200712	0.0	head development
GO:0016787	16515	3358	3	3	6357	3	1	false	0.14733377968923173	0.8227348478200712	0.0	hydrolase activity
GO:0003824	16515	6357	3	3	11969	3	1	false	0.14979141258093986	0.8227348478200712	0.0	catalytic activity
GO:0060193	16515	134	3	1	877	1	3	false	0.15279361459515609	0.8227348478200712	3.9174430550675417E-162	positive regulation of lipase activity
GO:0098794	16515	620	3	1	10934	3	2	false	0.1606617627180274	0.8434742542696438	0.0	postsynapse
GO:0009611	16515	602	3	1	3575	1	1	false	0.168391608391323	0.8464098906295887	0.0	response to wounding
GO:0010941	16515	1424	3	1	8412	1	2	false	0.16928197812591775	0.8464098906295887	0.0	regulation of cell death
GO:0048471	16515	689	3	1	10934	3	2	false	0.17739628868628074	0.8512443438915214	0.0	perinuclear region of cytoplasm
GO:0034330	16515	618	3	1	6509	2	1	false	0.1808894837383926	0.8512443438915214	0.0	cell junction organization
GO:0044309	16515	195	3	1	1047	1	1	false	0.1862464183380207	0.8512443438915214	8.065948461731084E-218	neuron spine
GO:0060548	16515	893	3	1	4730	1	3	false	0.1887949260039828	0.8512443438915214	0.0	negative regulation of cell death
GO:0016825	16515	231	3	1	3358	3	1	false	0.19255510814475207	0.8512443438915214	0.0	hydrolase activity, acting on acid phosphorus-nitrogen bonds
GO:0038127	16515	129	3	1	663	1	1	false	0.19457013574663345	0.8512443438915214	3.2909928694115585E-141	ERBB signaling pathway
GO:0005102	16515	1183	3	1	5904	1	1	false	0.20037262872581973	0.8551746427070471	0.0	signaling receptor binding
GO:0007420	16515	659	3	1	3235	1	3	false	0.20370942813013165	0.8551746427070471	0.0	brain development
GO:0043197	16515	193	3	1	895	1	3	false	0.21564245810054697	0.8551746427070471	7.061890989770185E-202	dendritic spine
GO:0007417	16515	893	3	1	4127	1	2	false	0.21637993699987298	0.8551746427070471	0.0	central nervous system development
GO:0008236	16515	228	3	1	1045	1	2	false	0.21818181818185312	0.8551746427070471	2.7721736095558395E-237	serine-type peptidase activity
GO:0006886	16515	1362	3	2	2870	2	3	false	0.22512451375523562	0.8551746427070471	0.0	intracellular protein transport
GO:0061245	16515	48	3	1	209	1	1	false	0.22966507177034837	0.8551746427070471	1.8699396249292114E-48	establishment or maintenance of bipolar cell polarity
GO:0048193	16515	665	3	2	2128	3	1	false	0.23181988862437877	0.8551746427070471	0.0	Golgi vesicle transport
GO:0051020	16515	515	3	1	2163	1	1	false	0.2380952380954571	0.8551746427070471	0.0	GTPase binding
GO:0043168	16515	1438	3	2	2941	2	1	false	0.23898646163589304	0.8551746427070471	0.0	anion binding
GO:0043167	16515	2941	3	2	9221	3	1	false	0.24026335199864657	0.8551746427070471	0.0	ion binding
GO:0003008	16515	1482	3	1	6028	1	1	false	0.2458526874591416	0.8558108558109194	0.0	system process
GO:0032587	16515	94	3	1	378	1	3	false	0.24867724867724925	0.8558108558109194	1.7721900978255883E-91	ruffle membrane
GO:0016043	16515	6509	3	2	12854	2	2	false	0.256400585566798	0.8558108558109194	0.0	cellular component organization
GO:0016298	16515	257	3	1	1001	1	1	false	0.2567432567432758	0.8558108558109194	8.0973781445738E-247	lipase activity
GO:0032553	16515	508	3	2	984	2	2	false	0.26627050095535276	0.8671171171171258	4.045169191954127E-295	ribonucleotide binding
GO:0098978	16515	331	3	1	1222	1	1	false	0.2708674304420375	0.8671171171171258	3.922962351009685E-309	glutamatergic synapse
GO:0008219	16515	1921	3	1	12841	2	1	false	0.2768279466967817	0.8671171171171258	0.0	cell death
GO:0010324	16515	545	3	1	1951	1	1	false	0.27934392619166115	0.8671171171171258	0.0	membrane invagination
GO:1901363	16515	3236	3	2	9221	3	1	false	0.28300916557044725	0.8671171171171258	0.0	heterocyclic compound binding
GO:0097159	16515	3307	3	2	9221	3	1	false	0.293585422201302	0.8671171171171258	0.0	organic cyclic compound binding
GO:0006928	16515	2076	3	1	12841	2	1	false	0.2972127829431051	0.8671171171171258	0.0	movement of cell or subcellular component
GO:0004252	16515	207	3	1	694	1	2	false	0.298270893371806	0.8671171171171258	6.4468858447781804E-183	serine-type endopeptidase activity
GO:0061512	16515	353	3	1	1178	1	1	false	0.2996604414260749	0.8671171171171258	1.681023134525E-311	protein localization to cilium
GO:0016050	16515	1460	3	1	4814	1	1	false	0.3032820938934419	0.8671171171171258	0.0	vesicle organization
GO:0005154	16515	33	3	1	108	1	1	false	0.30555555555555863	0.8671171171171258	1.6262935863243394E-28	epidermal growth factor receptor binding
GO:0040011	16515	1650	3	1	13878	3	1	false	0.31597343074473105	0.8824290543887965	0.0	locomotion
GO:0003924	16515	723	3	2	1279	2	1	false	0.31935527682642156	0.8824290543887965	0.0	GTPase activity
GO:0050890	16515	265	3	1	817	1	1	false	0.3243574051407579	0.8846111049293397	8.929693059937898E-223	cognition
GO:0045184	16515	1978	3	2	5129	3	2	false	0.3314340747953726	0.8866666666667181	0.0	establishment of protein localization
GO:0016817	16515	1312	3	2	3358	3	1	false	0.3386274884275997	0.8866666666667181	0.0	hydrolase activity, acting on acid anhydrides
GO:0098772	16515	1567	3	1	11969	3	2	false	0.3436121302143337	0.8866666666667181	0.0	molecular function regulator
GO:0019538	16515	5250	3	2	8935	2	3	false	0.34521954132159616	0.8866666666667181	0.0	protein metabolic process
GO:0070727	16515	2015	3	2	3370	2	2	false	0.35744037316996113	0.8866666666667181	0.0	cellular macromolecule localization
GO:0007167	16515	947	3	1	2604	1	1	false	0.3636712749612888	0.8866666666667181	0.0	enzyme linked receptor protein signaling pathway
GO:0019899	16515	2163	3	1	5904	1	1	false	0.3663617886166677	0.8866666666667181	0.0	enzyme binding
GO:0000166	16515	685	3	2	1120	2	2	false	0.37385101493668443	0.8866666666667181	4.9E-324	nucleotide binding
GO:0065008	16515	3583	3	1	9584	1	1	false	0.373852253754843	0.8866666666667181	0.0	regulation of biological quality
GO:0030182	16515	1250	3	1	3328	1	2	false	0.37560096153843164	0.8866666666667181	0.0	neuron differentiation
GO:0098590	16515	2390	3	1	6329	1	2	false	0.37762679728146903	0.8866666666667181	0.0	plasma membrane region
GO:0048468	16515	1897	3	1	5006	1	3	false	0.3789452656821435	0.8866666666667181	0.0	cell development
GO:0099175	16515	95	3	1	250	1	2	false	0.38000000000002204	0.8866666666667181	1.530279701804826E-71	regulation of postsynapse organization
GO:0022008	16515	1450	3	1	3721	1	2	false	0.3896801934959465	0.8972868571232729	0.0	neurogenesis
GO:0051128	16515	2242	3	1	10141	2	2	false	0.39330487463680897	0.8972868571232729	0.0	regulation of cellular component organization
GO:0030030	16515	1456	3	1	6509	2	1	false	0.397369893868878	0.8972868571232729	0.0	cell projection organization
GO:0044093	16515	1894	3	1	11969	3	2	false	0.4035952457842888	0.9016489533478792	0.0	positive regulation of molecular function
GO:0007611	16515	229	3	1	556	1	2	false	0.4118705035971031	0.9104136819482262	7.274518228354743E-163	learning or memory
GO:0030054	16515	1821	3	1	10934	3	1	false	0.4210739562695423	0.9104136819482262	0.0	cell junction
GO:0031323	16515	4758	3	1	11275	1	3	false	0.4219955654100258	0.9104136819482262	0.0	regulation of cellular metabolic process
GO:0043069	16515	808	3	1	1883	1	3	false	0.42910249601722683	0.9104136819482262	0.0	negative regulation of programmed cell death
GO:0042995	16515	1906	3	1	10934	3	1	false	0.4371245834475337	0.9104136819482262	0.0	cell projection
GO:0071705	16515	2183	3	2	4702	3	1	false	0.446485663352202	0.9104136819482262	0.0	nitrogen compound transport
GO:0051641	16515	2730	3	2	5875	3	1	false	0.447100417570004	0.9104136819482262	0.0	cellular localization
GO:0005488	16515	9221	3	3	11969	3	1	false	0.4572229480303556	0.9104136819482262	0.0	binding
GO:0048869	16515	3513	3	1	13027	2	2	false	0.4666342097695012	0.9104136819482262	0.0	cellular developmental process
GO:0033036	16515	2808	3	2	5875	3	1	false	0.4669519708464938	0.9104136819482262	0.0	macromolecule localization
GO:0043066	16515	795	3	1	1702	1	3	false	0.46709753231478407	0.9104136819482262	0.0	negative regulation of apoptotic process
GO:1901564	16515	6170	3	2	9003	2	2	false	0.4696492958551283	0.9104136819482262	0.0	organonitrogen compound metabolic process
GO:0071840	16515	6683	3	2	13878	3	1	false	0.47234086918273366	0.9104136819482262	0.0	cellular component organization or biogenesis
GO:0007399	16515	1971	3	1	4127	1	1	false	0.4775866246659873	0.9104136819482262	0.0	nervous system development
GO:0051345	16515	761	3	1	3821	3	3	false	0.4864906855765726	0.9104136819482262	0.0	positive regulation of hydrolase activity
GO:0006950	16515	3575	3	1	7281	1	1	false	0.4910039829684965	0.9104136819482262	0.0	response to stress
GO:0043085	16515	1381	3	1	6623	3	3	false	0.5042360493696731	0.9104136819482262	0.0	positive regulation of catalytic activity
GO:0061024	16515	1951	3	1	6509	2	1	false	0.5096665361329968	0.9104136819482262	0.0	membrane organization
GO:0008233	16515	1074	3	1	5075	3	3	false	0.5100761576980144	0.9104136819482262	0.0	peptidase activity
GO:0048666	16515	1027	3	1	1990	1	2	false	0.5160804020101041	0.9104136819482262	0.0	neuron development
GO:0010518	16515	122	3	1	233	1	3	false	0.5236051502146316	0.9104136819482262	1.7969712738877184E-69	positive regulation of phospholipase activity
GO:0006508	16515	1639	3	1	5250	2	1	false	0.526958967242649	0.9104136819482262	0.0	proteolysis
GO:0005737	16515	6076	3	2	11683	3	2	false	0.5300942492588145	0.9104136819482262	0.0	cytoplasm
GO:0010517	16515	130	3	1	243	1	2	false	0.5349794238682947	0.9104136819482262	2.502781050767739E-72	regulation of phospholipase activity
GO:0005575	16515	11845	3	3	14589	3	1	false	0.5351899274240102	0.9104136819482262	0.0	cellular_component
GO:0051234	16515	4792	3	3	5875	3	1	false	0.542596114753176	0.9104136819482262	0.0	establishment of localization
GO:0048523	16515	4164	3	1	12864	2	3	false	0.5426272538044857	0.9104136819482262	0.0	negative regulation of cellular process
GO:0006900	16515	613	3	1	2654	3	3	false	0.545348414771448	0.9104136819482262	0.0	vesicle budding from membrane
GO:0071702	16515	2495	3	2	4702	3	1	false	0.5458901895122227	0.9104136819482262	0.0	organic substance transport
GO:0043005	16515	1047	3	1	1906	1	1	false	0.54931794333664	0.9104136819482262	0.0	neuron projection
GO:0050877	16515	817	3	1	1482	1	1	false	0.5512820512820672	0.9104136819482262	0.0	nervous system process
GO:0017076	16515	509	3	2	685	2	1	false	0.55186750330811	0.9104136819482262	8.692066618454418E-169	purine nucleotide binding
GO:0003674	16515	11969	3	3	14589	3	1	false	0.5521759367843886	0.9104136819482262	0.0	molecular_function
GO:0030425	16515	581	3	1	1047	1	2	false	0.5549188156636807	0.9104136819482262	1.4979502321803E-311	dendrite
GO:0007166	16515	2604	3	1	4610	1	1	false	0.5648590021697816	0.9161592813726234	0.0	cell surface receptor signaling pathway
GO:0051674	16515	1451	3	1	5875	3	1	false	0.5730775609429545	0.9161592813726234	0.0	localization of cell
GO:0019001	16515	386	3	2	509	2	1	false	0.5747335365006881	0.9161592813726234	1.399494660464006E-121	guanyl nucleotide binding
GO:0006897	16515	537	3	1	2131	3	3	false	0.5816801802664624	0.9161592813726234	0.0	endocytosis
GO:0065009	16515	3314	3	1	13061	3	2	false	0.5844247371006234	0.9161592813726234	0.0	regulation of molecular function
GO:0007165	16515	4610	3	1	12851	2	5	false	0.5887867740014167	0.9161592813726234	0.0	signal transduction
GO:0007612	16515	135	3	1	229	1	1	false	0.5895196506549788	0.9161592813726234	8.672605412111827E-67	learning
GO:0031175	16515	915	3	1	1533	1	2	false	0.5968688845399999	0.9161592813726234	0.0	neuron projection development
GO:0015833	16515	1929	3	2	2495	2	2	false	0.597684864514521	0.9161592813726234	0.0	peptide transport
GO:0050808	16515	377	3	1	618	1	1	false	0.6100323624595061	0.9283101167862049	9.974271446309599E-179	synapse organization
GO:0032561	16515	386	3	2	492	2	2	false	0.6151789114633606	0.9294069885417677	1.0416129082549764E-110	guanyl ribonucleotide binding
GO:0034613	16515	2012	3	2	2533	2	2	false	0.6308718595430206	0.9463077893145309	0.0	cellular protein localization
GO:0007154	16515	5113	3	1	12841	2	1	false	0.637828596625818	0.9468271785960253	0.0	cell communication
GO:0051336	16515	1199	3	1	4153	3	2	false	0.6402355207649314	0.9468271785960253	0.0	regulation of hydrolase activity
GO:0004175	16515	674	3	1	1042	1	1	false	0.646833013435693	0.9470680936548277	5.225545316484879E-293	endopeptidase activity
GO:0048513	16515	3125	3	1	4812	1	2	false	0.6494181213633105	0.9470680936548277	0.0	animal organ development
GO:0016788	16515	1001	3	1	3358	3	1	false	0.6543219567806938	0.9476386960272117	0.0	hydrolase activity, acting on ester bonds
GO:0045202	16515	1222	3	1	1821	1	1	false	0.6710598572206609	0.9503311258278183	0.0	synapse
GO:0050790	16515	2225	3	1	7147	3	2	false	0.6734339373407194	0.9503311258278183	0.0	regulation of catalytic activity
GO:0019222	16515	5105	3	1	11880	2	2	false	0.6747942851431983	0.9503311258278183	0.0	regulation of metabolic process
GO:0048870	16515	1451	3	1	2148	1	3	false	0.675512104283355	0.9503311258278183	0.0	cell motility
GO:0043067	16515	1303	3	1	1919	1	2	false	0.6789994788957627	0.9503311258278183	0.0	regulation of programmed cell death
GO:0005044	16515	41	3	1	60	1	1	false	0.683333333333336	0.9503311258278183	4.890448577376493E-16	scavenger receptor activity
GO:0007275	16515	4343	3	1	6284	1	2	false	0.6911203055396322	0.9548372642323867	0.0	multicellular organism development
GO:0007169	16515	663	3	1	947	1	1	false	0.7001055966206824	0.9609239994057216	2.243481396692591E-250	transmembrane receptor protein tyrosine kinase signaling pathway
GO:0051716	16515	5952	3	1	13037	2	2	false	0.7046775995641958	0.9609239994057216	0.0	cellular response to stimulus
GO:0048519	16515	4686	3	1	13878	3	2	false	0.7094629446470648	0.9612078604895719	0.0	negative regulation of biological process
GO:0043170	16515	7606	3	2	8995	2	1	false	0.7149925038066675	0.9624899089705139	0.0	macromolecule metabolic process
GO:0023052	16515	5095	3	1	13878	3	1	false	0.746549279549942	0.9797236003575885	0.0	signaling
GO:0097447	16515	581	3	1	1166	2	3	false	0.7484963817465412	0.9797236003575885	0.0	dendritic tree
GO:0008152	16515	9406	3	2	13878	3	1	false	0.7554272586716739	0.9797236003575885	0.0	metabolic process
GO:0042981	16515	1289	3	1	1705	1	2	false	0.7560117302046409	0.9797236003575885	0.0	regulation of apoptotic process
GO:0032502	16515	5265	3	1	13878	3	1	false	0.7609849240888042	0.9797236003575885	0.0	developmental process
GO:0043412	16515	3949	3	1	7606	2	1	false	0.768859734420933	0.9797236003575885	0.0	macromolecule modification
GO:0006807	16515	8339	3	2	9406	2	1	false	0.7859810771650153	0.9797236003575885	0.0	nitrogen compound metabolic process
GO:0110165	16515	10934	3	3	11845	3	1	false	0.786543683336195	0.9797236003575885	0.0	cellular anatomical entity
GO:0120025	16515	1906	3	1	2390	1	2	false	0.797489539750139	0.9797236003575885	0.0	plasma membrane bounded cell projection
GO:0042886	16515	1950	3	2	2183	2	1	false	0.7978807156211561	0.9797236003575885	3.676E-321	amide transport
GO:0006464	16515	3764	3	1	4687	1	2	false	0.8030723277178098	0.9797236003575885	0.0	cellular protein modification process
GO:0043025	16515	472	3	1	843	2	2	false	0.8066091298184209	0.9797236003575885	2.652551411051871E-250	neuronal cell body
GO:0008104	16515	2531	3	2	2808	2	1	false	0.8124060524294807	0.9797236003575885	0.0	protein localization
GO:0032501	16515	6028	3	1	13878	3	1	false	0.8190509873980014	0.9797236003575885	0.0	multicellular organismal process
GO:0033365	16515	1178	3	1	2012	2	1	false	0.8282997193367079	0.9797236003575885	0.0	protein localization to organelle
GO:0007173	16515	110	3	1	129	1	1	false	0.8527131782945938	0.9797236003575885	3.883850123182809E-23	epidermal growth factor receptor signaling pathway
GO:0044238	16515	8708	3	2	9406	2	1	false	0.8570836107254336	0.9797236003575885	0.0	primary metabolic process
GO:0048731	16515	4127	3	1	4812	1	2	false	0.8576475477984249	0.9797236003575885	0.0	system development
GO:0140096	16515	3053	3	1	6357	3	1	false	0.8596624060430681	0.9797236003575885	0.0	catalytic activity, acting on a protein
GO:0004620	16515	221	3	1	257	1	1	false	0.8599221789883599	0.9797236003575885	8.516650009391985E-45	phospholipase activity
GO:0008150	16515	13878	3	3	14589	3	1	false	0.8607945342954457	0.9797236003575885	0.0	biological_process
GO:0005886	16515	5537	3	1	6400	1	2	false	0.8651562500031486	0.9797236003575885	0.0	plasma membrane
GO:0050794	16515	8239	3	1	12995	2	2	false	0.8660714333304281	0.9797236003575885	0.0	regulation of cellular process
GO:0005525	16515	360	3	2	386	2	3	false	0.8696588385706933	0.9797236003575885	5.349837600433E-41	GTP binding
GO:0032555	16515	492	3	2	525	2	2	false	0.8781243184300331	0.9797236003575885	4.163968031458112E-53	purine ribonucleotide binding
GO:0071944	16515	5612	3	1	10934	3	1	false	0.8847179420271659	0.9797236003575885	0.0	cell periphery
GO:0044267	16515	4687	3	1	7022	2	2	false	0.8894578420404158	0.9797236003575885	0.0	cellular protein metabolic process
GO:0050896	16515	7281	3	1	13878	3	1	false	0.8926121448533996	0.9797236003575885	0.0	response to stimulus
GO:0015031	16515	1899	3	2	2008	2	2	false	0.8943553141698485	0.9797236003575885	2.850273740397961E-183	protein transport
GO:0044237	16515	8863	3	1	13059	2	2	false	0.8967759585791586	0.9797236003575885	0.0	cellular metabolic process
GO:0016477	16515	1315	3	1	1451	1	1	false	0.9062715368704692	0.9797236003575885	2.5941692467191015E-195	cell migration
GO:0036211	16515	3764	3	1	5415	2	2	false	0.9070789079692957	0.9797236003575885	0.0	protein modification process
GO:0048856	16515	4812	3	1	5265	1	1	false	0.9139601139625344	0.9797236003575885	0.0	anatomical structure development
GO:0071704	16515	8995	3	2	9406	2	1	false	0.9145138279251911	0.9797236003575885	0.0	organic substance metabolic process
GO:0044260	16515	6589	3	1	9167	2	2	false	0.9209339127697014	0.9797236003575885	0.0	cellular macromolecule metabolic process
GO:0016020	16515	6329	3	1	10934	3	1	false	0.925322824442113	0.9797236003575885	0.0	membrane
GO:0006915	16515	1695	3	1	1819	1	1	false	0.9318306761956433	0.9797236003575885	6.637702222380925E-196	apoptotic process
GO:0006996	16515	4814	3	1	6509	2	1	false	0.9322169209555884	0.9797236003575885	0.0	organelle organization
GO:0045197	16515	45	3	1	48	1	1	false	0.9374999999999934	0.9797236003575885	5.7816836262718616E-5	establishment or maintenance of epithelial cell apical/basal polarity
GO:0006810	16515	4702	3	3	4792	3	1	false	0.9446963562444106	0.9797236003575885	1.9528703698435357E-193	transport
GO:0012501	16515	1819	3	1	1921	1	1	false	0.9469026548681181	0.9797236003575885	1.7730777300949983E-172	programmed cell death
GO:0030154	16515	3328	3	1	3513	1	1	false	0.9473384571602879	0.9797236003575885	6.4067112836E-314	cell differentiation
GO:0017111	16515	1279	3	2	1312	2	1	false	0.9503090640172915	0.9797236003575885	1.671504200825845E-66	nucleoside-triphosphatase activity
GO:0048699	16515	1380	3	1	1450	1	1	false	0.9517241379311188	0.9797236003575885	3.2946673344839256E-121	generation of neurons
GO:0005515	16515	5904	3	1	9221	3	1	false	0.9534788150745878	0.9797236003575885	0.0	protein binding
GO:0050789	16515	8917	3	1	13878	3	2	false	0.9543376509749695	0.9797236003575885	0.0	regulation of biological process
GO:0001883	16515	379	3	2	386	2	1	false	0.9640131888833484	0.9797236003575885	4.169467267287772E-15	purine nucleoside binding
GO:0032549	16515	379	3	2	386	2	1	false	0.9640131888833484	0.9797236003575885	4.169467267287772E-15	ribonucleoside binding
GO:0005622	16515	10525	3	2	11845	3	1	false	0.9655311321890564	0.9797236003575885	0.0	intracellular
GO:0032550	16515	376	3	2	382	2	2	false	0.9687925135013111	0.9797236003575885	2.410394908023963E-13	purine ribonucleoside binding
GO:0070011	16515	1042	3	1	1074	1	1	false	0.9702048417134437	0.9797236003575885	4.27162281241786E-62	peptidase activity, acting on L-amino acid peptides
GO:0065007	16515	9584	3	1	13878	3	1	false	0.970392899401802	0.9797236003575885	0.0	biological regulation
GO:0009987	16515	12841	3	2	13878	3	1	false	0.9840967430661428	0.9869505494513129	0.0	cellular process
GO:0120036	16515	1437	3	1	1456	1	1	false	0.9869505494513129	0.9869505494513129	1.0870553178834464E-43	plasma membrane bounded cell projection organization
GO:0000000	16515	14589	3	3	0	0	0	true	1.0	1.0	1.0	Gene Ontology
GO:0035088	16515	48	3	1	48	1	1	true	1.0	1.0	1.0	establishment or maintenance of apical/basal cell polarity
GO:0016462	16515	1312	3	2	1312	2	1	true	1.0	1.0	1.0	pyrophosphatase activity
GO:0016818	16515	1312	3	2	1312	2	1	true	1.0	1.0	1.0	hydrolase activity, acting on acid anhydrides, in phosphorus-containing anhydrides
GO:0017171	16515	231	3	1	231	1	1	true	1.0	1.0	1.0	serine hydrolase activity
