## Supplementary File S3 for "PIGNON: A protein-protein interaction-guided functional enrichment analysis for quantitative proteomics": table-mcl2_cluster1084-Parent-Child-Union-Benjamini-Hochberg.txt

ID	Pop.total	Pop.term	Study.total	Study.term	Pop.family	Study.family	nparents	is.trivial	p	p.adjusted	p.min	name
GO:0018065	16515	5	3	1	3764	1	1	false	0.001328374070136771	0.2736450584481748	1.5925293440069883E-16	protein-cofactor linkage
GO:0097696	16515	146	3	2	2604	2	1	false	0.0031232425306137873	0.28296703296706244	1.5333747004121683E-243	receptor signaling pathway via STAT
GO:0034340	16515	94	3	2	1457	2	2	false	0.00412087912087955	0.28296703296706244	1.0066107164679516E-150	response to type I interferon
GO:0071357	16515	90	3	2	1017	2	2	false	0.007752073026272745	0.3491525423728825	1.887236973649738E-131	cellular response to type I interferon
GO:0009249	16515	5	3	1	590	1	3	false	0.008474576271186468	0.3491525423728825	1.7072648394752402E-12	protein lipoylation
GO:0060337	16515	90	3	2	706	2	2	false	0.016093062503770513	0.5525284792961209	2.2616969230745827E-116	type I interferon signaling pathway
GO:0051607	16515	226	3	2	1570	2	3	false	0.020642788420582914	0.5628415300548328	3.777705493445658E-280	defense response to virus
GO:0090140	16515	26	3	1	1115	1	3	false	0.023318385650232257	0.5628415300548328	3.191807994039752E-53	regulation of mitochondrial fission
GO:0000266	16515	39	3	1	1586	1	2	false	0.024590163934434445	0.5628415300548328	5.0388461207193E-79	mitochondrial fission
GO:0009607	16515	1277	3	2	7281	2	1	false	0.030741082842251546	0.6332663065503819	0.0	response to biotic stimulus
GO:0035455	16515	21	3	1	1093	2	1	false	0.03807445984940422	0.713030793543388	9.578309879932494E-45	response to interferon-alpha
GO:0019955	16515	142	3	1	5904	2	1	false	0.047528483289186935	0.7194157067901518	4.6794337553097165E-290	cytokine binding
GO:0006955	16515	1668	3	2	7504	2	2	false	0.04938600252856088	0.7194157067901518	0.0	immune response
GO:0044419	16515	1871	3	2	13878	3	1	false	0.04960817343706685	0.7194157067901518	0.0	interspecies interaction between organisms
GO:0035456	16515	29	3	1	1093	2	1	false	0.05238463884394309	0.7194157067901518	9.756534133262342E-58	response to interferon-beta
GO:0009615	16515	304	3	2	1254	2	1	false	0.05862294130452769	0.754770369295794	8.835918936666263E-301	response to virus
GO:0019221	16515	706	3	2	2821	2	2	false	0.06256646579211737	0.7581583501868341	0.0	cytokine-mediated signaling pathway
GO:0051604	16515	246	3	1	6967	2	2	false	0.06937677276929671	0.783470134174768	0.0	protein maturation
GO:0060759	16515	152	3	1	4130	2	2	false	0.07226180849184753	0.783470134174768	5.1893094958754034E-282	regulation of response to cytokine stimulus
GO:0002376	16515	2527	3	2	13878	3	1	false	0.08737190021409164	0.8683849582169652	0.0	immune system process
GO:0001959	16515	142	3	1	3136	2	3	false	0.08852468020658381	0.8683849582169652	2.253949370805232E-250	regulation of cytokine-mediated signaling pathway
GO:0016746	16515	296	3	1	2841	1	1	false	0.10418866596279353	0.9183872876342407	0.0	transferase activity, transferring acyl groups
GO:0007005	16515	503	3	1	4814	1	1	false	0.10448691317015418	0.9183872876342407	0.0	mitochondrion organization
GO:0009605	16515	2447	3	2	7281	2	1	false	0.11291925695481407	0.9183872876342407	0.0	response to external stimulus
GO:0140375	16515	96	3	1	850	1	1	false	0.1129411764706296	0.9183872876342407	1.565058129094839E-129	immune receptor activity
GO:0004896	16515	75	3	1	1213	2	4	false	0.11988523666886441	0.9183872876342407	1.3169926032966188E-121	cytokine receptor activity
GO:0010821	16515	180	3	1	1486	1	2	false	0.12113055181694149	0.9183872876342407	1.777386942689652E-237	regulation of mitochondrion organization
GO:0031974	16515	3948	3	2	10934	2	1	false	0.13035444734853274	0.9183872876342407	0.0	membrane-enclosed lumen
GO:0019899	16515	2163	3	2	5904	2	1	false	0.1341816342520758	0.9183872876342407	0.0	enzyme binding
GO:0034097	16515	1093	3	2	2958	2	1	false	0.13645621041545153	0.9183872876342407	0.0	response to cytokine
GO:0006952	16515	1379	3	2	3575	2	1	false	0.14872462735837202	0.9183872876342407	0.0	defense response
GO:0002831	16515	349	3	1	4196	2	2	false	0.15944909221646175	0.9183872876342407	0.0	regulation of response to biotic stimulus
GO:0060338	16515	33	3	1	390	2	3	false	0.16227012062488413	0.9183872876342407	1.0928747297019933E-48	regulation of type I interferon-mediated signaling pathway
GO:0071345	16515	1013	3	2	2479	2	2	false	0.16688301181042944	0.9183872876342407	0.0	cellular response to cytokine stimulus
GO:0043233	16515	3948	3	2	9283	2	2	false	0.18084826883901392	0.9183872876342407	0.0	organelle lumen
GO:0002252	16515	1079	3	2	2527	2	1	false	0.18222233919550682	0.9183872876342407	0.0	immune effector process
GO:0045087	16515	757	3	2	1772	2	2	false	0.18236244077827646	0.9183872876342407	0.0	innate immune response
GO:0070013	16515	3948	3	2	9004	2	2	false	0.19223016287603462	0.9183872876342407	0.0	intracellular organelle lumen
GO:0005759	16515	457	3	1	4452	2	2	false	0.19478455935175645	0.9183872876342407	0.0	mitochondrial matrix
GO:0060089	16515	856	3	1	11969	3	1	false	0.19959101320738645	0.9183872876342407	0.0	molecular transducer activity
GO:0045935	16515	1094	3	1	5450	1	4	false	0.2007339449542124	0.9183872876342407	0.0	positive regulation of nucleobase-containing compound metabolic process
GO:0051254	16515	913	3	1	4433	1	4	false	0.20595533498718693	0.9183872876342407	0.0	positive regulation of RNA metabolic process
GO:0070887	16515	2939	3	2	6418	2	2	false	0.20966195229719212	0.9183872876342407	0.0	cellular response to chemical stimulus
GO:0000785	16515	1237	3	1	10934	2	2	false	0.21347671437339977	0.9183872876342407	0.0	chromatin
GO:0031328	16515	1186	3	1	5530	1	4	false	0.21446654611146163	0.9183872876342407	0.0	positive regulation of cellular biosynthetic process
GO:0009891	16515	1233	3	1	5739	1	3	false	0.21484579195059936	0.9183872876342407	0.0	positive regulation of biosynthetic process
GO:0033043	16515	1180	3	1	5370	1	2	false	0.21973929236441067	0.9183872876342407	0.0	regulation of organelle organization
GO:0010467	16515	3646	3	2	7606	2	1	false	0.22975165977491652	0.9183872876342407	0.0	gene expression
GO:0045893	16515	564	3	1	2440	1	4	false	0.23114754098389434	0.9183872876342407	0.0	positive regulation of transcription, DNA-templated
GO:0005739	16515	1076	3	1	8452	2	2	false	0.23842032936731722	0.9183872876342407	0.0	mitochondrion
GO:0010557	16515	1109	3	1	4648	1	4	false	0.23859724612644276	0.9183872876342407	0.0	positive regulation of macromolecule biosynthetic process
GO:0006950	16515	3575	3	2	7281	2	1	false	0.24105058174855246	0.9183872876342407	0.0	response to stress
GO:0048285	16515	1165	3	1	4814	1	1	false	0.2420024927300415	0.9183872876342407	0.0	organelle fission
GO:0044389	16515	301	3	1	2163	2	1	false	0.2590074514492016	0.9183872876342407	0.0	ubiquitin-like protein ligase binding
GO:0043207	16515	1256	3	2	2462	2	2	false	0.26015591398008087	0.9183872876342407	0.0	response to external biotic stimulus
GO:0002682	16515	1311	3	1	9249	2	2	false	0.26341160140210723	0.9183872876342407	0.0	regulation of immune system process
GO:0042221	16515	3829	3	2	7281	2	1	false	0.2765253082305677	0.9183872876342407	0.0	response to chemical
GO:0000981	16515	603	3	1	2123	1	4	false	0.28403203014610584	0.9183872876342407	0.0	DNA-binding transcription factor activity, RNA polymerase II-specific
GO:0007165	16515	4610	3	2	12851	3	5	false	0.2937143213818386	0.9183872876342407	0.0	signal transduction
GO:1901652	16515	482	3	1	1628	1	2	false	0.29606879606867936	0.9183872876342407	0.0	response to peptide
GO:0022603	16515	970	3	1	3247	1	2	false	0.2987372959656393	0.9183872876342407	0.0	regulation of anatomical structure morphogenesis
GO:1902680	16515	819	3	1	2724	1	5	false	0.30066079295172277	0.9183872876342407	0.0	positive regulation of RNA biosynthetic process
GO:0001216	16515	400	3	1	1325	1	2	false	0.3018867924526494	0.9183872876342407	0.0	DNA-binding transcription activator activity
GO:0023052	16515	5095	3	2	13878	3	1	false	0.3053701129467339	0.9183872876342407	0.0	signaling
GO:0018193	16515	1150	3	1	3764	1	1	false	0.3055260361314704	0.9183872876342407	0.0	peptidyl-amino acid modification
GO:0045088	16515	264	3	1	1583	2	5	false	0.3058188576001256	0.9183872876342407	4.9940086923741E-309	regulation of innate immune response
GO:0010628	16515	801	3	1	4743	2	3	false	0.30926990188840076	0.9183872876342407	0.0	positive regulation of gene expression
GO:0018205	16515	357	3	1	1150	1	1	false	0.3104347826086764	0.9183872876342407	1.6538706783194315E-308	peptidyl-lysine modification
GO:0007166	16515	2604	3	2	4610	2	1	false	0.3190123633433966	0.9183872876342407	0.0	cell surface receptor signaling pathway
GO:0045944	16515	497	3	1	1554	1	3	false	0.31981981982004426	0.9183872876342407	0.0	positive regulation of transcription by RNA polymerase II
GO:0050776	16515	807	3	1	4478	2	3	false	0.32798453871073935	0.9183872876342407	0.0	regulation of immune response
GO:0032101	16515	863	3	1	4678	2	2	false	0.33496018968928787	0.9183872876342407	0.0	regulation of response to external stimulus
GO:0098542	16515	941	3	2	1609	2	2	false	0.3418813329249352	0.9183872876342407	0.0	defense response to other organism
GO:0140110	16515	1582	3	1	11969	3	1	false	0.3464479033894273	0.9183872876342407	0.0	transcription regulator activity
GO:1903508	16515	819	3	1	2359	1	3	false	0.34718100890243003	0.9183872876342407	0.0	positive regulation of nucleic acid-templated transcription
GO:0007154	16515	5113	3	2	12841	3	1	false	0.34936650683767567	0.9183872876342407	0.0	cell communication
GO:0005694	16515	1624	3	1	4526	1	1	false	0.3588157313308635	0.9183872876342407	0.0	chromosome
GO:0009719	16515	1513	3	1	7281	2	1	false	0.3724435569900354	0.9183872876342407	0.0	response to endogenous stimulus
GO:0035326	16515	590	3	1	1506	1	1	false	0.391766268260459	0.9183872876342407	0.0	cis-regulatory region binding
GO:0051128	16515	2242	3	1	10141	2	2	false	0.39330487463680897	0.9183872876342407	0.0	regulation of cellular component organization
GO:0050793	16515	2287	3	1	9945	2	2	false	0.4070636084918051	0.9183872876342407	0.0	regulation of developmental process
GO:0005515	16515	5904	3	2	9221	2	1	false	0.40993045912445397	0.9183872876342407	0.0	protein binding
GO:0000987	16515	585	3	1	1418	1	2	false	0.41255289139610724	0.9183872876342407	0.0	cis-regulatory region sequence-specific DNA binding
GO:0019219	16515	2640	3	1	6350	1	4	false	0.4157480314960086	0.9183872876342407	0.0	regulation of nucleobase-containing compound metabolic process
GO:0043434	16515	409	3	1	979	1	2	false	0.41777323799789234	0.9183872876342407	4.517083471812399E-288	response to peptide hormone
GO:0080134	16515	1277	3	1	5300	2	2	false	0.4238675862633964	0.9183872876342407	0.0	regulation of response to stress
GO:0000228	16515	1287	3	1	3007	1	2	false	0.4280013302296901	0.9183872876342407	0.0	nuclear chromosome
GO:0009889	16515	2875	3	1	6647	1	2	false	0.4325259515560682	0.9183872876342407	0.0	regulation of biosynthetic process
GO:0051716	16515	5952	3	2	13037	3	2	false	0.4349792601163406	0.9183872876342407	0.0	cellular response to stimulus
GO:0031326	16515	2783	3	1	6367	1	3	false	0.4370975341588632	0.9183872876342407	0.0	regulation of cellular biosynthetic process
GO:0016740	16515	2841	3	1	6357	1	1	false	0.4469089193007851	0.9183872876342407	0.0	transferase activity
GO:0051707	16515	1254	3	2	1873	2	2	false	0.4481309978501058	0.9183872876342407	0.0	response to other organism
GO:0009653	16515	2361	3	1	5265	1	2	false	0.448433048434521	0.9183872876342407	0.0	anatomical structure morphogenesis
GO:0051252	16515	2375	3	1	5290	1	3	false	0.44896030245695573	0.9183872876342407	0.0	regulation of RNA metabolic process
GO:1901698	16515	1008	3	1	3829	2	1	false	0.457256165001812	0.9183872876342407	0.0	response to nitrogen compound
GO:0031325	16515	2641	3	1	9799	2	4	false	0.46641511527881546	0.9183872876342407	0.0	positive regulation of cellular metabolic process
GO:0009893	16515	2828	3	1	10458	2	3	false	0.4677245848649835	0.9183872876342407	0.0	positive regulation of metabolic process
GO:0010556	16515	2677	3	1	5514	1	3	false	0.48549147624212136	0.9183872876342407	0.0	regulation of macromolecule biosynthetic process
GO:0031347	16515	579	3	1	1998	2	2	false	0.49570451773689617	0.9183872876342407	0.0	regulation of defense response
GO:0051173	16515	2492	3	1	8444	2	3	false	0.5031699462235064	0.9183872876342407	0.0	positive regulation of nitrogen compound metabolic process
GO:0032774	16515	2371	3	1	4657	1	3	false	0.5091260468124964	0.9183872876342407	0.0	RNA biosynthetic process
GO:0071310	16515	2428	3	2	3396	2	2	false	0.5111060226799287	0.9183872876342407	0.0	cellular response to organic substance
GO:0044260	16515	6589	3	2	9167	2	2	false	0.516613812783276	0.9183872876342407	0.0	cellular macromolecule metabolic process
GO:0009725	16515	915	3	1	2964	2	2	false	0.5221824909370321	0.9183872876342407	0.0	response to hormone
GO:0003700	16515	1187	3	1	2246	1	3	false	0.5284951024046584	0.9183872876342407	0.0	DNA-binding transcription factor activity
GO:0010243	16515	931	3	1	2967	2	2	false	0.5291815272557673	0.9183872876342407	0.0	response to organonitrogen compound
GO:0018130	16515	3081	3	1	5741	1	2	false	0.5366660860487552	0.9183872876342407	0.0	heterocycle biosynthetic process
GO:0050896	16515	7281	3	2	13878	3	1	false	0.5369377066449057	0.9183872876342407	0.0	response to stimulus
GO:0019438	16515	3096	3	1	5759	1	2	false	0.5375933321753205	0.9183872876342407	0.0	aromatic compound biosynthetic process
GO:1901362	16515	3230	3	1	5889	1	2	false	0.5484802173548106	0.9183872876342407	0.0	organic cyclic compound biosynthetic process
GO:0001012	16515	829	3	1	1506	1	1	false	0.5504648074372095	0.9183872876342407	0.0	RNA polymerase II regulatory region DNA binding
GO:0003674	16515	11969	3	3	14589	3	1	false	0.5521759367843886	0.9183872876342407	0.0	molecular_function
GO:0010604	16515	2560	3	1	7739	2	3	false	0.5521893838695444	0.9183872876342407	0.0	positive regulation of macromolecule metabolic process
GO:0001228	16515	400	3	1	695	1	3	false	0.575539568345429	0.9183872876342407	5.704947819507745E-205	DNA-binding transcription activator activity, RNA polymerase II-specific
GO:0000977	16515	822	3	1	1421	1	2	false	0.5784658691056865	0.9183872876342407	0.0	RNA polymerase II regulatory region sequence-specific DNA binding
GO:1901363	16515	3236	3	1	9221	2	1	false	0.5787433240352801	0.9183872876342407	0.0	heterocyclic compound binding
GO:0006355	16515	1873	3	1	3216	1	4	false	0.5824004975125974	0.9183872876342407	0.0	regulation of transcription, DNA-templated
GO:0097159	16515	3307	3	1	9221	2	1	false	0.5886795937170134	0.9183872876342407	0.0	organic cyclic compound binding
GO:0019900	16515	786	3	1	2163	2	1	false	0.5948273096910377	0.9183872876342407	0.0	kinase binding
GO:0010033	16515	2958	3	2	3829	2	1	false	0.5967496854130652	0.9183872876342407	0.0	response to organic substance
GO:0023051	16515	3308	3	1	9004	2	2	false	0.5998332753785816	0.9183872876342407	0.0	regulation of signaling
GO:0034654	16515	3033	3	1	4963	1	5	false	0.6111223050563478	0.9183872876342407	0.0	nucleobase-containing compound biosynthetic process
GO:0001067	16515	1507	3	1	2455	1	1	false	0.6138492871691265	0.9183872876342407	0.0	regulatory region nucleic acid binding
GO:0048583	16515	3777	3	1	9953	2	2	false	0.6149830247115128	0.9183872876342407	0.0	regulation of response to stimulus
GO:0006357	16515	1292	3	1	2065	1	2	false	0.6256658595646695	0.9183872876342407	0.0	regulation of transcription by RNA polymerase II
GO:1901700	16515	1487	3	1	3829	2	1	false	0.6259488373502444	0.9183872876342407	0.0	response to oxygen-containing compound
GO:0010646	16515	3269	3	1	8383	2	2	false	0.6278745320764318	0.9183872876342407	0.0	regulation of cell communication
GO:2000112	16515	2359	3	1	3737	1	3	false	0.6312550173929603	0.9183872876342407	0.0	regulation of cellular macromolecule biosynthetic process
GO:0044271	16515	3707	3	1	5830	1	2	false	0.6358490566033003	0.9183872876342407	0.0	cellular nitrogen compound biosynthetic process
GO:0043227	16515	7507	3	2	9283	2	1	false	0.6539507789273495	0.9183872876342407	0.0	membrane-bounded organelle
GO:0043231	16515	7335	3	2	9029	2	2	false	0.6599481570113728	0.9183872876342407	0.0	intracellular membrane-bounded organelle
GO:2001141	16515	2128	3	1	3182	1	4	false	0.6687617850414639	0.9183872876342407	0.0	regulation of RNA biosynthetic process
GO:0000978	16515	562	3	1	838	1	2	false	0.670644391408058	0.9183872876342407	7.891714192443514E-230	RNA polymerase II cis-regulatory region sequence-specific DNA binding
GO:0009059	16515	3643	3	1	8388	2	2	false	0.6800251587222857	0.9183872876342407	0.0	macromolecule biosynthetic process
GO:0034645	16515	3359	3	1	7536	2	3	false	0.6928144244073409	0.9183872876342407	0.0	cellular macromolecule biosynthetic process
GO:0036211	16515	3764	3	1	5415	1	2	false	0.6951061865182656	0.9183872876342407	0.0	protein modification process
GO:0050794	16515	8239	3	2	12995	3	2	false	0.6962203657135632	0.9183872876342407	0.0	regulation of cellular process
GO:0006366	16515	1511	3	1	2161	1	1	false	0.6992133271631297	0.9183872876342407	0.0	transcription by RNA polymerase II
GO:0004888	16515	596	3	1	850	1	1	false	0.7011764705885416	0.9183872876342407	2.4718895390397115E-224	transmembrane signaling receptor activity
GO:0050789	16515	8917	3	2	13878	3	2	false	0.708015106412641	0.9183872876342407	0.0	regulation of biological process
GO:0005634	16515	3375	3	1	7335	2	1	false	0.7085663712699258	0.9183872876342407	0.0	nucleus
GO:0043229	16515	9004	3	2	10673	2	2	false	0.711689257491939	0.9183872876342407	0.0	intracellular organelle
GO:0043170	16515	7606	3	2	8995	2	1	false	0.7149925038066675	0.9183872876342407	0.0	macromolecule metabolic process
GO:0043226	16515	9283	3	2	10934	2	1	false	0.7207945543817764	0.9183872876342407	0.0	organelle
GO:0090304	16515	3833	3	1	8019	2	2	false	0.727536443673468	0.9183872876342407	0.0	nucleic acid metabolic process
GO:0044403	16515	901	3	1	1871	2	1	false	0.7313541616053545	0.9183872876342407	0.0	symbiotic process
GO:0010468	16515	2644	3	1	5456	2	2	false	0.7344128580688892	0.9183872876342407	0.0	regulation of gene expression
GO:0048522	16515	4621	3	1	12886	3	3	false	0.7361739634427935	0.9183872876342407	0.0	positive regulation of cellular process
GO:0043228	16515	4536	3	1	9283	2	1	false	0.7385328993778939	0.9183872876342407	0.0	non-membrane-bounded organelle
GO:0006351	16515	2161	3	1	4421	2	3	false	0.7387346078618655	0.9183872876342407	0.0	transcription, DNA-templated
GO:0006996	16515	4814	3	1	6509	1	1	false	0.7395913350707962	0.9183872876342407	0.0	organelle organization
GO:0003676	16515	2455	3	1	3307	1	2	false	0.7423646809805463	0.9183872876342407	0.0	nucleic acid binding
GO:0006139	16515	4384	3	1	8848	2	5	false	0.7454870225968521	0.9183872876342407	0.0	nucleobase-containing compound metabolic process
GO:0043232	16515	4526	3	1	9010	2	2	false	0.7523530606771349	0.9183872876342407	0.0	intracellular non-membrane-bounded organelle
GO:0008152	16515	9406	3	2	13878	3	1	false	0.7554272586716739	0.9183872876342407	0.0	metabolic process
GO:0009058	16515	4757	3	1	9406	2	1	false	0.7557346352079608	0.9183872876342407	0.0	biosynthetic process
GO:0044237	16515	8863	3	2	13059	3	2	false	0.7566404482605247	0.9183872876342407	0.0	cellular metabolic process
GO:0000790	16515	1077	3	1	1422	1	2	false	0.7573839662451605	0.9183872876342407	0.0	nuclear chromatin
GO:0046483	16515	4528	3	1	8863	2	1	false	0.7607976104526049	0.9183872876342407	0.0	heterocycle metabolic process
GO:0051171	16515	4412	3	1	8635	2	2	false	0.7608530071714643	0.9183872876342407	0.0	regulation of nitrogen compound metabolic process
GO:0032502	16515	5265	3	1	13878	3	1	false	0.7609849240888042	0.9183872876342407	0.0	developmental process
GO:0048518	16515	5275	3	1	13878	3	2	false	0.76181656941211	0.9183872876342407	0.0	positive regulation of biological process
GO:0080090	16515	4581	3	1	8908	2	2	false	0.7640816350638184	0.9183872876342407	0.0	regulation of primary metabolic process
GO:0006725	16515	4570	3	1	8863	2	1	false	0.7654107500091167	0.9183872876342407	0.0	cellular aromatic compound metabolic process
GO:0044249	16515	4600	3	1	8896	2	2	false	0.7668224610890515	0.9183872876342407	0.0	cellular biosynthetic process
GO:1901576	16515	4681	3	1	9027	2	2	false	0.7682387998548343	0.9183872876342407	0.0	organic substance biosynthetic process
GO:0043412	16515	3949	3	1	7606	2	1	false	0.768859734420933	0.9183872876342407	0.0	macromolecule modification
GO:0005737	16515	6076	3	1	11683	2	2	false	0.7696903841589504	0.9183872876342407	0.0	cytoplasm
GO:0065007	16515	9584	3	2	13878	3	1	false	0.7720556775335542	0.9183872876342407	0.0	biological regulation
GO:0003677	16515	1911	3	1	2455	1	1	false	0.778411405295452	0.9183872876342407	0.0	DNA binding
GO:1901360	16515	4777	3	1	8995	2	1	false	0.7801349871535947	0.9183872876342407	0.0	organic cyclic compound metabolic process
GO:0006807	16515	8339	3	2	9406	2	1	false	0.7859810771650153	0.9183872876342407	0.0	nitrogen compound metabolic process
GO:0043565	16515	1505	3	1	1911	1	1	false	0.7875457875451017	0.9183872876342407	0.0	sequence-specific DNA binding
GO:0044212	16515	1506	3	1	1912	1	2	false	0.7876569037650526	0.9183872876342407	0.0	transcription regulatory region DNA binding
GO:0009966	16515	2880	3	1	5336	2	4	false	0.7881982157970973	0.9183872876342407	0.0	regulation of signal transduction
GO:0005622	16515	10525	3	2	11845	2	1	false	0.7895315334192725	0.9183872876342407	0.0	intracellular
GO:0009987	16515	12841	3	3	13878	3	1	false	0.7921516040267216	0.9183872876342407	0.0	cellular process
GO:0034641	16515	5039	3	1	9147	2	2	false	0.798328159552171	0.9183872876342407	0.0	cellular nitrogen compound metabolic process
GO:0003690	16515	1527	3	1	1911	1	1	false	0.7990580847709637	0.9183872876342407	0.0	double-stranded DNA binding
GO:0006464	16515	3764	3	1	4687	1	2	false	0.8030723277178098	0.9183872876342407	0.0	cellular protein modification process
GO:0031323	16515	4758	3	1	11275	3	3	false	0.8069325197174639	0.9183872876342407	0.0	regulation of cellular metabolic process
GO:0019222	16515	5105	3	1	11880	3	2	false	0.8145632003143042	0.9219781278282783	0.0	regulation of metabolic process
GO:0060255	16515	4602	3	1	7947	2	2	false	0.8228624567333991	0.9262823283447006	0.0	regulation of macromolecule metabolic process
GO:0019538	16515	5250	3	1	8935	2	3	false	0.8299343478638259	0.9291656285866747	0.0	protein metabolic process
GO:0110165	16515	10934	3	2	11845	2	1	false	0.8520889902826382	0.9332824950782201	0.0	cellular anatomical entity
GO:0031981	16515	2789	3	1	4497	2	2	false	0.8557976966857668	0.9332824950782201	0.0	nuclear lumen
GO:0044238	16515	8708	3	2	9406	2	1	false	0.8570836107254336	0.9332824950782201	0.0	primary metabolic process
GO:0016070	16515	3298	3	1	3833	1	1	false	0.8604226454472057	0.9332824950782201	0.0	RNA metabolic process
GO:0071840	16515	6683	3	1	13878	3	1	false	0.8606764507703596	0.9332824950782201	0.0	cellular component organization or biogenesis
GO:0008150	16515	13878	3	3	14589	3	1	false	0.8607945342954457	0.9332824950782201	0.0	biological_process
GO:0005488	16515	9221	3	2	11969	3	1	false	0.8660900684948571	0.9341076131410502	0.0	binding
GO:0016043	16515	6509	3	1	12854	3	2	false	0.8797525176564943	0.9398567757449783	0.0	cellular component organization
GO:0044267	16515	4687	3	1	7022	2	2	false	0.8894578420404158	0.9398567757449783	0.0	cellular protein metabolic process
GO:0019901	16515	700	3	1	786	1	1	false	0.8905852417304252	0.9398567757449783	2.985224654691716E-117	protein kinase binding
GO:0003824	16515	6357	3	1	11969	3	1	false	0.8969480880533758	0.9398567757449783	0.0	catalytic activity
GO:1901564	16515	6170	3	1	9003	2	2	false	0.9010049305309522	0.9398567757449783	0.0	organonitrogen compound metabolic process
GO:1903506	16515	2128	3	1	2359	1	2	false	0.9020771513364592	0.9398567757449783	0.0	regulation of nucleic acid-templated transcription
GO:0005575	16515	11845	3	2	14589	3	1	false	0.9071973142816022	0.9398567757449783	0.0	cellular_component
GO:0048856	16515	4812	3	1	5265	1	1	false	0.9139601139625344	0.9398567757449783	0.0	anatomical structure development
GO:0071704	16515	8995	3	2	9406	2	1	false	0.9145138279251911	0.9398567757449783	0.0	organic substance metabolic process
GO:0000976	16515	1415	3	1	1543	1	2	false	0.9170447180812652	0.9398567757449783	6.742013886341853E-191	transcription regulatory region sequence-specific DNA binding
GO:1990837	16515	1457	3	1	1567	1	2	false	0.9298021697513784	0.948214093904871	2.7858462114274706E-172	sequence-specific double-stranded DNA binding
GO:0007259	16515	142	3	2	146	2	1	false	0.9457723193197616	0.9597492501471473	5.5054377208366124E-8	receptor signaling pathway via JAK-STAT
GO:0016032	16515	865	3	1	901	1	1	false	0.9600443951157176	0.9694565950678324	3.222404924236653E-65	viral process
GO:0038023	16515	850	3	1	856	1	1	false	0.9929906542054951	0.9949388443690911	1.862586969397614E-15	signaling receptor activity
GO:0097659	16515	2359	3	1	2371	1	1	false	0.9949388443690911	0.9949388443690911	1.5605119001577283E-32	nucleic acid-templated transcription
GO:0000000	16515	14589	3	3	0	0	0	true	1.0	1.0	1.0	Gene Ontology
