## Supplementary File S3 for "PIGNON: A protein-protein interaction-guided functional enrichment analysis for quantitative proteomics": table-mcl2_cluster1085-Parent-Child-Union-Benjamini-Hochberg.txt

ID	Pop.total	Pop.term	Study.total	Study.term	Pop.family	Study.family	nparents	is.trivial	p	p.adjusted	p.min	name
GO:1902732	16515	5	3	1	820	1	2	false	0.006097560975609668	0.49174950298221837	3.276558851934061E-13	positive regulation of chondrocyte proliferation
GO:0048333	16515	22	3	1	3356	1	2	false	0.0065554231227556445	0.49174950298221837	3.255674812746839E-57	mesodermal cell differentiation
GO:0035988	16515	15	3	1	1612	1	1	false	0.00930521091811905	0.49174950298221837	1.0824246226570172E-36	chondrocyte proliferation
GO:0061005	16515	43	3	1	3400	1	2	false	0.012647058823518176	0.49174950298221837	1.1050460259001454E-99	cell differentiation involved in kidney development
GO:1904888	16515	62	3	1	4812	1	1	false	0.012884455527849423	0.49174950298221837	2.317965854584814E-143	cranial skeletal system development
GO:0060688	16515	46	3	1	2979	1	3	false	0.015441423296411913	0.49174950298221837	1.2161537271015453E-102	regulation of morphogenesis of a branching structure
GO:2001012	16515	8	3	1	413	1	2	false	0.019370460048426404	0.49174950298221837	5.09968866428084E-17	mesenchymal cell differentiation involved in renal system development
GO:0001708	16515	74	3	1	3513	1	2	false	0.0210646171363771	0.49174950298221837	2.989728756818812E-155	cell fate specification
GO:0010463	16515	39	3	1	1612	1	1	false	0.024193548387109628	0.49174950298221837	2.6521162500894274E-79	mesenchymal cell proliferation
GO:0090183	16515	47	3	1	1898	1	2	false	0.02476290832453706	0.49174950298221837	3.820691252598159E-95	regulation of kidney development
GO:0072006	16515	124	3	1	4812	1	2	false	0.025768911055699624	0.49174950298221837	1.8353490589119805E-249	nephron development
GO:0032330	16515	44	3	1	1655	1	3	false	0.026586102719050122	0.49174950298221837	1.1166952271466156E-87	regulation of chondrocyte differentiation
GO:0072028	16515	68	3	1	2379	1	3	false	0.028583438419523474	0.49174950298221837	1.6576096610211998E-133	nephron morphogenesis
GO:0001763	16515	178	3	1	6187	1	2	false	0.028770001616328075	0.49174950298221837	0.0	morphogenesis of a branching structure
GO:0060231	16515	18	3	1	625	1	1	false	0.028799999999994684	0.49174950298221837	3.870993046241066E-35	mesenchymal to epithelial transition
GO:0055123	16515	121	3	1	4127	1	1	false	0.0293191180033549	0.49174950298221837	1.5414962538055072E-236	digestive system development
GO:0005667	16515	358	3	1	10975	1	2	false	0.0326195899772848	0.49174950298221837	0.0	transcription factor complex
GO:0061035	16515	62	3	1	1867	1	2	false	0.03320835565077238	0.49174950298221837	1.3543690389550603E-117	regulation of cartilage development
GO:0002062	16515	112	3	1	3349	1	2	false	0.03344281875189238	0.49174950298221837	2.0899871910402883E-212	chondrocyte differentiation
GO:0072077	16515	17	3	1	503	1	3	false	0.03379721669980882	0.49174950298221837	5.535307407427192E-32	renal vesicle morphogenesis
GO:0042474	16515	20	3	1	533	1	2	false	0.03752345215760112	0.49823434991977045	1.019337194409772E-36	middle ear morphogenesis
GO:0072074	16515	18	3	1	439	1	2	false	0.041002277904324105	0.49823434991977045	2.485375240774286E-32	kidney mesenchyme development
GO:0009451	16515	137	3	1	6011	2	2	false	0.04506734879562374	0.49823434991977045	4.598544785120546E-283	RNA modification
GO:0140098	16515	321	3	1	6357	1	1	false	0.050495516753142775	0.49823434991977045	0.0	catalytic activity, acting on RNA
GO:0061326	16515	86	3	1	1599	1	3	false	0.05378361475918838	0.49823434991977045	7.31522822973402E-145	renal tubule development
GO:0035850	16515	35	3	1	629	1	2	false	0.05564387917328584	0.49823434991977045	3.0199735464213068E-58	epithelial cell differentiation involved in kidney development
GO:0048546	16515	46	3	1	810	1	2	false	0.05679012345681108	0.49823434991977045	3.2800720271961235E-76	digestive tract morphogenesis
GO:0048762	16515	193	3	1	3341	1	2	false	0.057767135588230545	0.49823434991977045	1.5265E-319	mesenchymal cell differentiation
GO:0051216	16515	191	3	1	3164	1	3	false	0.06036662452580951	0.49823434991977045	1.836148975643E-312	cartilage development
GO:0001503	16515	364	3	1	6028	1	1	false	0.060384870603993106	0.49823434991977045	0.0	ossification
GO:0016741	16515	177	3	1	2841	1	1	false	0.06230200633585062	0.49823434991977045	5.1519296440650425E-287	transferase activity, transferring one-carbon groups
GO:0048557	16515	18	3	1	288	1	3	false	0.06249999999999598	0.49823434991977045	5.926735673508204E-29	embryonic digestive tract morphogenesis
GO:0060795	16515	22	3	1	352	1	2	false	0.0624999999999982	0.49823434991977045	2.0788363505560321E-35	cell fate commitment involved in formation of primary germ layer
GO:0010586	16515	27	3	1	430	1	1	false	0.06279069767442683	0.49823434991977045	1.974037652865458E-43	miRNA metabolic process
GO:0007389	16515	379	3	1	6028	1	2	false	0.06287325812887976	0.49823434991977045	0.0	pattern specification process
GO:0030278	16515	183	3	1	2883	1	2	false	0.06347554630587794	0.49823434991977045	3.1252322802926416E-295	regulation of ossification
GO:0072001	16515	266	3	1	4127	1	2	false	0.06445359825530372	0.49823434991977045	0.0	renal system development
GO:0045165	16515	233	3	1	3513	1	2	false	0.0663250782807491	0.49823434991977045	0.0	cell fate commitment
GO:0008171	16515	12	3	1	175	1	1	false	0.06857142857143156	0.49823434991977045	8.538503239311972E-19	O-methyltransferase activity
GO:0032259	16515	335	3	1	9406	2	1	false	0.06996631263374874	0.49823434991977045	0.0	methylation
GO:0060485	16515	239	3	1	3369	1	2	false	0.07094093202724407	0.49823434991977045	0.0	mesenchyme development
GO:0048566	16515	32	3	1	445	1	2	false	0.0719101123595545	0.49823434991977045	1.4742221678254696E-49	embryonic digestive tract development
GO:0001655	16515	304	3	1	4127	1	1	false	0.07366125514893294	0.4984982615892904	0.0	urogenital system development
GO:0072137	16515	3	3	1	39	1	1	false	0.07692307692307658	0.5087412587412564	1.0942116205274074E-4	condensed mesenchymal cell proliferation
GO:0060993	16515	83	3	1	1055	1	2	false	0.0786729857820133	0.508751974723686	1.2735649868107214E-125	kidney morphogenesis
GO:0001822	16515	257	3	1	3125	1	2	false	0.08224000000000815	0.5091282519395917	0.0	kidney development
GO:0043414	16515	284	3	1	6663	2	3	false	0.0834362531931999	0.5091282519395917	0.0	macromolecule methylation
GO:0090189	16515	21	3	1	244	1	5	false	0.08606557377048264	0.5091282519395917	9.075412016651752E-31	regulation of branching involved in ureteric bud morphogenesis
GO:2000027	16515	209	3	1	2428	1	3	false	0.08607907742988587	0.5091282519395917	1.547456785272404E-308	regulation of animal organ morphogenesis
GO:0006606	16515	139	3	1	1549	1	5	false	0.08973531310517464	0.5091282519395917	2.1817441662206284E-202	protein import into nucleus
GO:0007501	16515	7	3	1	78	1	2	false	0.08974358974358793	0.5091282519395917	3.7851515861609225E-10	mesodermal cell fate specification
GO:0007398	16515	169	3	1	1798	1	1	false	0.09399332591777525	0.5091282519395917	1.2949610330482691E-242	ectoderm development
GO:0007492	16515	172	3	1	1798	1	1	false	0.09566184649619293	0.5091282519395917	1.5006075978932066E-245	endoderm development
GO:0017038	16515	184	3	1	1899	1	1	false	0.09689310163251097	0.5091282519395917	1.2025741636577896E-261	protein import
GO:0008173	16515	46	3	1	470	1	3	false	0.09787234042555278	0.5091282519395917	6.499623185894583E-65	RNA methyltransferase activity
GO:0072164	16515	92	3	1	939	1	2	false	0.09797657081999016	0.5091282519395917	4.090042797844016E-130	mesonephric tubule development
GO:0045596	16515	593	3	1	5689	1	4	false	0.10423624538581006	0.5204884412108978	0.0	negative regulation of cell differentiation
GO:0072073	16515	126	3	1	1195	1	2	false	0.10543933054392832	0.5204884412108978	3.9316934228455044E-174	kidney epithelium development
GO:0008134	16515	635	3	1	5904	1	1	false	0.1075542005417384	0.5204884412108978	0.0	transcription factor binding
GO:0007498	16515	195	3	1	1798	1	1	false	0.10845383759742305	0.5204884412108978	2.9695785045830115E-267	mesoderm development
GO:0051093	16515	798	3	1	7314	1	3	false	0.10910582444627066	0.5204884412108978	0.0	negative regulation of developmental process
GO:0000785	16515	1237	3	1	10934	1	2	false	0.11313334552815849	0.5309968314305503	0.0	chromatin
GO:0001501	16515	479	3	1	4127	1	1	false	0.11606493821164121	0.5335128171248623	0.0	skeletal system development
GO:0048565	16515	111	3	1	946	1	2	false	0.11733615221990099	0.5335128171248623	6.934623114352683E-148	digestive tract development
GO:0048568	16515	399	3	1	3346	1	2	false	0.11924686192464538	0.5338590280011047	0.0	embryonic organ development
GO:0072088	16515	66	3	1	522	1	3	false	0.12643678160918959	0.5574712643677904	1.7136924668240095E-85	nephron epithelium morphogenesis
GO:1905330	16515	163	3	1	1214	1	2	false	0.1342668863261951	0.5699811384635678	3.3392640985747553E-207	regulation of morphogenesis of an epithelium
GO:0072087	16515	17	3	1	126	1	2	false	0.1349206349206378	0.5699811384635678	2.1649460182661083E-21	renal vesicle development
GO:0061448	16515	243	3	1	1798	1	1	false	0.13515016685218617	0.5699811384635678	1.957689122807934E-308	connective tissue development
GO:0048706	16515	120	3	1	869	1	2	false	0.13808975834295623	0.5740588525400038	7.711965741501751E-151	embryonic skeletal system development
GO:0072161	16515	8	3	1	51	1	3	false	0.15686274509803919	0.619575935437189	1.5704428829530757E-9	mesenchymal cell differentiation involved in kidney development
GO:0007423	16515	491	3	1	3125	1	1	false	0.15712000000003365	0.619575935437189	0.0	sensory organ development
GO:0001704	16515	157	3	1	989	1	2	false	0.15874620829120833	0.619575935437189	3.2319245423219463E-187	formation of primary germ layer
GO:0042127	16515	1354	3	1	8277	1	2	false	0.16358584027908812	0.619575935437189	0.0	regulation of cell population proliferation
GO:0008284	16515	816	3	1	4921	1	3	false	0.1658199552931334	0.619575935437189	0.0	positive regulation of cell population proliferation
GO:0046907	16515	1873	3	1	11294	1	3	false	0.1658402691697457	0.619575935437189	0.0	intracellular transport
GO:0048754	16515	137	3	1	782	1	3	false	0.1751918158568108	0.619575935437189	6.838383379165373E-157	branching morphogenesis of an epithelial tube
GO:0030855	16515	625	3	1	3506	1	2	false	0.17826583000558235	0.619575935437189	0.0	epithelial cell differentiation
GO:0051169	16515	335	3	1	1873	1	1	false	0.17885744794436112	0.619575935437189	0.0	nuclear transport
GO:0045595	16515	1604	3	1	8813	1	3	false	0.18200385793774987	0.619575935437189	0.0	regulation of cell differentiation
GO:0072202	16515	18	3	1	97	1	2	false	0.1855670103092765	0.619575935437189	5.954377588275691E-20	cell differentiation involved in metanephros development
GO:0009798	16515	71	3	1	379	1	1	false	0.18733509234830262	0.619575935437189	7.743003750461752E-79	axis specification
GO:0048646	16515	989	3	1	5265	1	2	false	0.18784425451145495	0.619575935437189	0.0	anatomical structure formation involved in morphogenesis
GO:0061217	16515	22	3	1	115	1	2	false	0.19130434782608852	0.619575935437189	4.445030744571448E-24	regulation of mesonephros development
GO:0048705	16515	220	3	1	1128	1	2	false	0.19503546099285948	0.619575935437189	6.217814538392007E-241	skeletal system morphogenesis
GO:0035295	16515	939	3	1	4812	1	2	false	0.1951371571073339	0.619575935437189	0.0	tube development
GO:0090596	16515	224	3	1	1143	1	2	false	0.19597550306211656	0.619575935437189	8.369270374267982E-245	sensory organ morphogenesis
GO:0001510	16515	69	3	1	350	1	2	false	0.19714285714287724	0.619575935437189	6.525760733247133E-75	RNA methylation
GO:0009948	16515	41	3	1	205	1	2	false	0.1999999999999966	0.619575935437189	4.045212823307797E-44	anterior/posterior axis specification
GO:0072210	16515	30	3	1	147	1	2	false	0.20408163265305848	0.619575935437189	6.096625796006733E-32	metanephric nephron development
GO:0048598	16515	533	3	1	2563	1	2	false	0.20795942255177813	0.619575935437189	0.0	embryonic morphogenesis
GO:0009790	16515	929	3	1	4343	1	1	false	0.21390743725528844	0.619575935437189	0.0	embryo development
GO:0031328	16515	1186	3	1	5530	1	4	false	0.21446654611146163	0.619575935437189	0.0	positive regulation of cellular biosynthetic process
GO:0009891	16515	1233	3	1	5739	1	3	false	0.21484579195059936	0.619575935437189	0.0	positive regulation of biosynthetic process
GO:0061333	16515	68	3	1	311	1	2	false	0.2186495176849062	0.619575935437189	2.122177365655949E-70	renal tubule morphogenesis
GO:0008283	16515	1612	3	1	13878	2	1	false	0.21882552995766183	0.619575935437189	0.0	cell population proliferation
GO:0034504	16515	259	3	1	1178	1	1	false	0.2198641765703609	0.619575935437189	1.18690245734131E-268	protein localization to nucleus
GO:0048562	16515	268	3	1	1200	1	3	false	0.22333333333336722	0.619575935437189	5.979684013239136E-276	embryonic organ morphogenesis
GO:0040011	16515	1650	3	1	13878	2	1	false	0.22365837764041085	0.619575935437189	0.0	locomotion
GO:0048332	16515	159	3	1	705	1	2	false	0.22553191489363358	0.619575935437189	1.0012234909143467E-162	mesoderm morphogenesis
GO:0048729	16515	682	3	1	3010	1	2	false	0.22657807309004077	0.619575935437189	0.0	tissue morphogenesis
GO:0140101	16515	73	3	1	321	1	1	false	0.22741433021807336	0.619575935437189	3.4176207992433684E-74	catalytic activity, acting on a tRNA
GO:0048704	16515	91	3	1	399	1	3	false	0.22807017543859331	0.619575935437189	1.909967811450796E-92	embryonic skeletal system morphogenesis
GO:0090304	16515	3833	3	2	8019	2	2	false	0.2284431048964872	0.619575935437189	0.0	nucleic acid metabolic process
GO:0010467	16515	3646	3	2	7606	2	1	false	0.22975165977491652	0.619575935437189	0.0	gene expression
GO:0050793	16515	2287	3	1	9945	1	2	false	0.22996480643445902	0.619575935437189	0.0	regulation of developmental process
GO:0045893	16515	564	3	1	2440	1	4	false	0.23114754098389434	0.619575935437189	0.0	positive regulation of transcription, DNA-templated
GO:0010557	16515	1109	3	1	4648	1	4	false	0.23859724612644276	0.619575935437189	0.0	positive regulation of macromolecule biosynthetic process
GO:0072594	16515	534	3	1	2220	1	2	false	0.24054054054040105	0.619575935437189	0.0	establishment of protein localization to organelle
GO:0009887	16515	957	3	1	3945	1	2	false	0.24258555133069343	0.619575935437189	0.0	animal organ morphogenesis
GO:0042471	16515	104	3	1	428	1	3	false	0.24299065420560512	0.619575935437189	1.8951771628855056E-102	ear morphogenesis
GO:0034660	16515	430	3	1	3298	2	1	false	0.243799010180901	0.619575935437189	0.0	ncRNA metabolic process
GO:0006139	16515	4384	3	2	8848	2	5	false	0.24547138607482588	0.619575935437189	0.0	nucleobase-containing compound metabolic process
GO:0003338	16515	28	3	1	114	1	2	false	0.24561403508772392	0.619575935437189	2.9040241945464912E-27	metanephros morphogenesis
GO:0140110	16515	1582	3	1	11969	2	1	false	0.24688898024482392	0.619575935437189	0.0	transcription regulator activity
GO:0051674	16515	1451	3	1	5875	1	1	false	0.2469787234045152	0.619575935437189	0.0	localization of cell
GO:0003337	16515	11	3	1	44	1	4	false	0.24999999999999994	0.6217948717948717	1.303893311781652E-10	mesenchymal to epithelial transition involved in metanephros morphogenesis
GO:0046483	16515	4528	3	2	8863	2	1	false	0.2609783119283883	0.6435990573827202	0.0	heterocycle metabolic process
GO:0006725	16515	4570	3	2	8863	2	1	false	0.2658427758868606	0.6500861158241719	0.0	cellular aromatic compound metabolic process
GO:0051239	16515	2782	3	1	10089	1	2	false	0.27574586182970434	0.668683714937033	0.0	regulation of multicellular organismal process
GO:1901360	16515	4777	3	2	8995	2	1	false	0.28201064930711245	0.6690838344535077	0.0	organic cyclic compound metabolic process
GO:0000981	16515	603	3	1	2123	1	4	false	0.28403203014610584	0.6690838344535077	0.0	DNA-binding transcription factor activity, RNA polymerase II-specific
GO:0008033	16515	113	3	1	396	1	2	false	0.28535353535350577	0.6690838344535077	3.3049377875602873E-102	tRNA processing
GO:0008175	16515	28	3	1	97	1	3	false	0.2886597938144305	0.6690838344535077	5.423822065083217E-25	tRNA methyltransferase activity
GO:0007369	16515	157	3	1	533	1	4	false	0.2945590994371783	0.6690838344535077	1.267073060507811E-139	gastrulation
GO:0006928	16515	2076	3	1	12841	2	1	false	0.2972127829431051	0.6690838344535077	0.0	movement of cell or subcellular component
GO:0072273	16515	23	3	1	77	1	3	false	0.2987012987012976	0.6690838344535077	4.110516620294512E-20	metanephric nephron morphogenesis
GO:0022603	16515	970	3	1	3247	1	2	false	0.2987372959656393	0.6690838344535077	0.0	regulation of anatomical structure morphogenesis
GO:1902680	16515	819	3	1	2724	1	5	false	0.30066079295172277	0.6690838344535077	0.0	positive regulation of RNA biosynthetic process
GO:0001216	16515	400	3	1	1325	1	2	false	0.3018867924526494	0.6690838344535077	0.0	DNA-binding transcription activator activity
GO:0034641	16515	5039	3	2	9147	2	2	false	0.30345384546731813	0.6690838344535077	0.0	cellular nitrogen compound metabolic process
GO:0001656	16515	78	3	1	257	1	1	false	0.3035019455253025	0.6690838344535077	5.732992839084975E-68	metanephros development
GO:0010628	16515	801	3	1	4743	2	3	false	0.30926990188840076	0.6766732439813881	0.0	positive regulation of gene expression
GO:0035239	16515	770	3	1	2445	1	2	false	0.3149284253573552	0.6790227859996082	0.0	tube morphogenesis
GO:0060562	16515	298	3	1	946	1	2	false	0.3150105708245605	0.6790227859996082	3.7862954905498384E-255	epithelial tube morphogenesis
GO:0045944	16515	497	3	1	1554	1	3	false	0.31981981982004426	0.6843203497620065	0.0	positive regulation of transcription by RNA polymerase II
GO:0061138	16515	166	3	1	513	1	2	false	0.3235867446393482	0.6873265889784695	1.4674518701577213E-139	morphogenesis of a branching epithelium
GO:0001710	16515	11	3	1	33	1	2	false	0.33333333333333054	0.7028985507246318	5.166978132108427E-9	mesodermal cell fate commitment
GO:0030488	16515	36	3	1	105	1	2	false	0.3428571428571344	0.7165225077348024	5.886499093151075E-29	tRNA methylation
GO:2000026	16515	1794	3	1	5196	1	3	false	0.345265588914855	0.7165225077348024	0.0	regulation of multicellular organismal development
GO:1903508	16515	819	3	1	2359	1	3	false	0.34718100890243003	0.7165225077348024	0.0	positive regulation of nucleic acid-templated transcription
GO:1901363	16515	3236	3	1	9221	1	1	false	0.3509380761330863	0.7191759165825923	0.0	heterocyclic compound binding
GO:0097159	16515	3307	3	1	9221	1	1	false	0.35863789177102323	0.7199324396679285	0.0	organic cyclic compound binding
GO:0005694	16515	1624	3	1	4526	1	1	false	0.3588157313308635	0.7199324396679285	0.0	chromosome
GO:0031974	16515	3948	3	1	10934	1	1	false	0.36107554417561966	0.7199324396679285	0.0	membrane-enclosed lumen
GO:0045935	16515	1094	3	1	5450	2	4	false	0.3612032171529813	0.7199324396679285	0.0	positive regulation of nucleobase-containing compound metabolic process
GO:0051254	16515	913	3	1	4433	2	4	false	0.36952996927108145	0.7295368836067314	0.0	positive regulation of RNA metabolic process
GO:0034470	16515	351	3	1	946	1	2	false	0.3710359408034235	0.7295368836067314	4.154890056029471E-270	ncRNA processing
GO:0009888	16515	1798	3	1	4812	1	1	false	0.3736492103072989	0.7297444308686173	0.0	tissue development
GO:0001823	16515	97	3	1	257	1	1	false	0.37743190661479425	0.7322178988327008	2.057171317751065E-73	mesonephros development
GO:0006399	16515	164	3	1	430	1	1	false	0.38139534883724746	0.7332367225442044	1.8363757221523104E-123	tRNA metabolic process
GO:0045184	16515	1978	3	1	5129	1	2	false	0.3856502242142764	0.7332367225442044	0.0	establishment of protein localization
GO:0001658	16515	55	3	1	142	1	2	false	0.38732394366197875	0.7332367225442044	9.928505189955675E-41	branching involved in ureteric bud morphogenesis
GO:0032991	16515	4639	3	1	11845	1	1	false	0.3916420430583112	0.7332367225442044	0.0	protein-containing complex
GO:0035326	16515	590	3	1	1506	1	1	false	0.391766268260459	0.7332367225442044	0.0	cis-regulatory region binding
GO:0043583	16515	193	3	1	491	1	1	false	0.3930753564154497	0.7332367225442044	3.480694703029487E-142	ear development
GO:0006396	16515	873	3	1	3891	2	2	false	0.39843340276959494	0.7384975809296314	0.0	RNA processing
GO:0002009	16515	503	3	1	1246	1	2	false	0.40369181380415436	0.7435083406139805	0.0	morphogenesis of an epithelium
GO:0006400	16515	72	3	1	177	1	2	false	0.40677966101697094	0.744483530540494	1.8904058725489884E-51	tRNA modification
GO:0000987	16515	585	3	1	1418	1	2	false	0.41255289139610724	0.7502636821750968	0.0	cis-regulatory region sequence-specific DNA binding
GO:0048701	16515	44	3	1	106	1	2	false	0.415094339622648	0.7502636821750968	7.298015688660608E-31	embryonic cranial skeleton morphogenesis
GO:0043233	16515	3948	3	1	9283	1	2	false	0.42529354734620334	0.7639532239366986	0.0	organelle lumen
GO:0000228	16515	1287	3	1	3007	1	2	false	0.4280013302296901	0.7641005343364407	0.0	nuclear chromosome
GO:0009889	16515	2875	3	1	6647	1	2	false	0.4325259515560682	0.7674698286757065	0.0	regulation of biosynthetic process
GO:0031326	16515	2783	3	1	6367	1	3	false	0.4370975341588632	0.7686463312111954	0.0	regulation of cellular biosynthetic process
GO:0070013	16515	3948	3	1	9004	1	2	false	0.4384717903129156	0.7686463312111954	0.0	intracellular organelle lumen
GO:0016740	16515	2841	3	1	6357	1	1	false	0.4469089193007851	0.7733400806574443	0.0	transferase activity
GO:0009653	16515	2361	3	1	5265	1	2	false	0.448433048434521	0.7733400806574443	0.0	anatomical structure morphogenesis
GO:0008152	16515	9406	3	2	13878	2	1	false	0.4593474426524375	0.7733400806574443	0.0	metabolic process
GO:0005634	16515	3375	3	1	7335	1	1	false	0.46012269938630634	0.7733400806574443	0.0	nucleus
GO:0044237	16515	8863	3	2	13059	2	2	false	0.4606020948724073	0.7733400806574443	0.0	cellular metabolic process
GO:0071705	16515	2183	3	1	4702	1	1	false	0.4642705231834458	0.7733400806574443	0.0	nitrogen compound transport
GO:0051641	16515	2730	3	1	5875	1	1	false	0.46468085106490864	0.7733400806574443	0.0	cellular localization
GO:0031325	16515	2641	3	1	9799	2	4	false	0.46641511527881546	0.7733400806574443	0.0	positive regulation of cellular metabolic process
GO:0048869	16515	3513	3	1	13027	2	2	false	0.4666342097695012	0.7733400806574443	0.0	cellular developmental process
GO:0009893	16515	2828	3	1	10458	2	3	false	0.4677245848649835	0.7733400806574443	0.0	positive regulation of metabolic process
GO:0006886	16515	1362	3	1	2870	1	3	false	0.47456445993091895	0.7785723901191173	0.0	intracellular protein transport
GO:0033036	16515	2808	3	1	5875	1	1	false	0.47795744680895536	0.7785723901191173	0.0	macromolecule localization
GO:0051170	16515	159	3	1	332	1	1	false	0.4789156626505911	0.7785723901191173	3.5062681746907363E-99	import into nucleus
GO:0010556	16515	2677	3	1	5514	1	3	false	0.48549147624212136	0.7848778865914294	0.0	regulation of macromolecule biosynthetic process
GO:0043228	16515	4536	3	1	9283	1	1	false	0.48863513950224124	0.785595721520178	0.0	non-membrane-bounded organelle
GO:0043232	16515	4526	3	1	9010	1	2	false	0.5023307436177219	0.8001227013718052	0.0	intracellular non-membrane-bounded organelle
GO:0051173	16515	2492	3	1	8444	2	3	false	0.5031699462235064	0.8001227013718052	0.0	positive regulation of nitrogen compound metabolic process
GO:0044260	16515	6589	3	2	9167	2	2	false	0.516613812783276	0.8170359756518115	0.0	cellular macromolecule metabolic process
GO:0003700	16515	1187	3	1	2246	1	3	false	0.5284951024046584	0.8301717868884687	0.0	DNA-binding transcription factor activity
GO:0071702	16515	2495	3	1	4702	1	1	false	0.5306252658462377	0.8301717868884687	0.0	organic substance transport
GO:0048523	16515	4164	3	1	12864	2	3	false	0.5426272538044857	0.8444092559203495	0.0	negative regulation of cellular process
GO:0001012	16515	829	3	1	1506	1	1	false	0.5504648074372095	0.850196352941997	0.0	RNA polymerase II regulatory region DNA binding
GO:0010604	16515	2560	3	1	7739	2	3	false	0.5521893838695444	0.850196352941997	0.0	positive regulation of macromolecule metabolic process
GO:0048519	16515	4686	3	1	13878	2	2	false	0.5613174994517115	0.8597020649497266	0.0	negative regulation of biological process
GO:0001228	16515	400	3	1	695	1	3	false	0.575539568345429	0.8767373328633061	5.704947819507745E-205	DNA-binding transcription activator activity, RNA polymerase II-specific
GO:0000977	16515	822	3	1	1421	1	2	false	0.5784658691056865	0.8767373328633061	0.0	RNA polymerase II regulatory region sequence-specific DNA binding
GO:0006355	16515	1873	3	1	3216	1	4	false	0.5824004975125974	0.8781271750060407	0.0	regulation of transcription, DNA-templated
GO:0033365	16515	1178	3	1	2012	1	1	false	0.5854870775346548	0.8782306163019822	0.0	protein localization to organelle
GO:0048522	16515	4621	3	1	12886	2	3	false	0.5886318945909153	0.8784199042356735	0.0	positive regulation of cellular process
GO:0070727	16515	2015	3	1	3370	1	2	false	0.5979228486657159	0.8862944162436629	0.0	cellular macromolecule localization
GO:0072009	16515	93	3	1	155	1	2	false	0.6000000000000054	0.8862944162436629	7.601276599009071E-45	nephron epithelium development
GO:0072283	16515	14	3	1	23	1	2	false	0.6086956521739132	0.8867249602542512	1.2237056253747596E-6	metanephric renal vesicle morphogenesis
GO:0001067	16515	1507	3	1	2455	1	1	false	0.6138492871691265	0.8867249602542512	0.0	regulatory region nucleic acid binding
GO:0032502	16515	5265	3	1	13878	2	1	false	0.6148445949070811	0.8867249602542512	0.0	developmental process
GO:0048518	16515	5275	3	1	13878	2	2	false	0.6157384858932995	0.8867249602542512	0.0	positive regulation of biological process
GO:0060429	16515	1111	3	1	1798	1	1	false	0.6179087875420136	0.8867249602542512	0.0	epithelium development
GO:0031981	16515	2789	3	1	4497	1	2	false	0.6201912386041649	0.8867249602542512	0.0	nuclear lumen
GO:0009952	16515	184	3	1	296	1	1	false	0.6216216216215369	0.8867249602542512	1.1413295439834662E-84	anterior/posterior pattern specification
GO:0006357	16515	1292	3	1	2065	1	2	false	0.6256658595646695	0.8881403177235063	0.0	regulation of transcription by RNA polymerase II
GO:2000112	16515	2359	3	1	3737	1	3	false	0.6312550173929603	0.8882700737900416	0.0	regulation of cellular macromolecule biosynthetic process
GO:0009792	16515	587	3	1	929	1	1	false	0.6318622174382771	0.8882700737900416	1.2806725586208028E-264	embryo development ending in birth or egg hatching
GO:0005515	16515	5904	3	1	9221	1	1	false	0.6402776271612878	0.8940317300427771	0.0	protein binding
GO:0072171	16515	61	3	1	95	1	2	false	0.6421052631578709	0.8940317300427771	1.450674146618018E-26	mesonephric tubule morphogenesis
GO:0048513	16515	3125	3	1	4812	1	2	false	0.6494181213633105	0.8954704353603788	0.0	animal organ development
GO:0019219	16515	2640	3	1	6350	2	4	false	0.6586878955450326	0.8954704353603788	0.0	regulation of nucleobase-containing compound metabolic process
GO:0060675	16515	60	3	1	91	1	2	false	0.6593406593406518	0.8954704353603788	5.0608030442877345E-25	ureteric bud morphogenesis
GO:0031323	16515	4758	3	1	11275	2	3	false	0.6659325087964487	0.8954704353603788	0.0	regulation of cellular metabolic process
GO:0051179	16515	5875	3	1	13878	2	1	false	0.6674714852900016	0.8954704353603788	0.0	localization
GO:2001141	16515	2128	3	1	3182	1	4	false	0.6687617850414639	0.8954704353603788	0.0	regulation of RNA biosynthetic process
GO:0000978	16515	562	3	1	838	1	2	false	0.670644391408058	0.8954704353603788	7.891714192443514E-230	RNA polymerase II cis-regulatory region sequence-specific DNA binding
GO:0003674	16515	11969	3	2	14589	2	1	false	0.6730667995212539	0.8954704353603788	0.0	molecular_function
GO:0019222	16515	5105	3	1	11880	2	2	false	0.6747942851431983	0.8954704353603788	0.0	regulation of metabolic process
GO:0048870	16515	1451	3	1	2148	1	3	false	0.675512104283355	0.8954704353603788	0.0	cell motility
GO:0009059	16515	3643	3	1	8388	2	2	false	0.6800251587222857	0.8954704353603788	0.0	macromolecule biosynthetic process
GO:0032501	16515	6028	3	1	13878	2	1	false	0.6800651759953393	0.8954704353603788	0.0	multicellular organismal process
GO:0007275	16515	4343	3	1	6284	1	2	false	0.6911203055396322	0.9040762219844672	0.0	multicellular organism development
GO:0034645	16515	3359	3	1	7536	2	3	false	0.6928144244073409	0.9040762219844672	0.0	cellular macromolecule biosynthetic process
GO:0051252	16515	2375	3	1	5290	2	3	false	0.6964020271057917	0.904315903130981	0.0	regulation of RNA metabolic process
GO:0006366	16515	1511	3	1	2161	1	1	false	0.6992133271631297	0.904315903130981	0.0	transcription by RNA polymerase II
GO:0043170	16515	7606	3	2	8995	2	1	false	0.7149925038066675	0.9170789562860078	0.0	macromolecule metabolic process
GO:0072163	16515	93	3	1	130	1	2	false	0.7153846153846177	0.9170789562860078	2.4620205595639297E-33	mesonephric epithelium development
GO:0010468	16515	2644	3	1	5456	2	2	false	0.7344128580688892	0.9205146947615674	0.0	regulation of gene expression
GO:0006351	16515	2161	3	1	4421	2	3	false	0.7387346078618655	0.9205146947615674	0.0	transcription, DNA-templated
GO:0016070	16515	3298	3	2	3833	2	1	false	0.7402957886316749	0.9205146947615674	0.0	RNA metabolic process
GO:0003676	16515	2455	3	1	3307	1	2	false	0.7423646809805463	0.9205146947615674	0.0	nucleic acid binding
GO:0072078	16515	64	3	1	86	1	3	false	0.7441860465116404	0.9205146947615674	5.8868387589919326E-21	nephron tubule morphogenesis
GO:0009058	16515	4757	3	1	9406	2	1	false	0.7557346352079608	0.9205146947615674	0.0	biosynthetic process
GO:0000790	16515	1077	3	1	1422	1	2	false	0.7573839662451605	0.9205146947615674	0.0	nuclear chromatin
GO:0032774	16515	2371	3	1	4657	2	3	false	0.759096438354022	0.9205146947615674	0.0	RNA biosynthetic process
GO:0051171	16515	4412	3	1	8635	2	2	false	0.7608530071714643	0.9205146947615674	0.0	regulation of nitrogen compound metabolic process
GO:0080090	16515	4581	3	1	8908	2	2	false	0.7640816350638184	0.9205146947615674	0.0	regulation of primary metabolic process
GO:0044249	16515	4600	3	1	8896	2	2	false	0.7668224610890515	0.9205146947615674	0.0	cellular biosynthetic process
GO:1901576	16515	4681	3	1	9027	2	2	false	0.7682387998548343	0.9205146947615674	0.0	organic substance biosynthetic process
GO:0043412	16515	3949	3	1	7606	2	1	false	0.768859734420933	0.9205146947615674	0.0	macromolecule modification
GO:0015833	16515	1929	3	1	2495	1	2	false	0.7731462925850212	0.9205146947615674	0.0	peptide transport
GO:0003677	16515	1911	3	1	2455	1	1	false	0.778411405295452	0.9205146947615674	0.0	DNA binding
GO:0003824	16515	6357	3	1	11969	2	1	false	0.7801742904959434	0.9205146947615674	0.0	catalytic activity
GO:0003002	16515	296	3	1	379	1	1	false	0.7810026385225792	0.9205146947615674	6.123300973226972E-86	regionalization
GO:0018130	16515	3081	3	1	5741	2	2	false	0.7853650039743705	0.9205146947615674	0.0	heterocycle biosynthetic process
GO:0006807	16515	8339	3	2	9406	2	1	false	0.7859810771650153	0.9205146947615674	0.0	nitrogen compound metabolic process
GO:0019438	16515	3096	3	1	5759	2	2	false	0.7862232459601859	0.9205146947615674	0.0	aromatic compound biosynthetic process
GO:0043565	16515	1505	3	1	1911	1	1	false	0.7875457875451017	0.9205146947615674	0.0	sequence-specific DNA binding
GO:0044212	16515	1506	3	1	1912	1	2	false	0.7876569037650526	0.9205146947615674	0.0	transcription regulatory region DNA binding
GO:0034613	16515	2012	3	1	2533	1	2	false	0.7943150414545266	0.9227218359855177	0.0	cellular protein localization
GO:1901362	16515	3230	3	1	5889	2	2	false	0.7961719459448364	0.9227218359855177	0.0	organic cyclic compound biosynthetic process
GO:0003690	16515	1527	3	1	1911	1	1	false	0.7990580847709637	0.9227218359855177	0.0	double-stranded DNA binding
GO:0043227	16515	7507	3	1	9283	1	1	false	0.808682537973074	0.930144737352429	0.0	membrane-bounded organelle
GO:0043231	16515	7335	3	1	9029	1	2	false	0.812382323626683	0.930721481005373	0.0	intracellular membrane-bounded organelle
GO:0051234	16515	4792	3	1	5875	1	1	false	0.8156595744665065	0.9308115143911898	0.0	establishment of localization
GO:0060255	16515	4602	3	1	7947	2	2	false	0.8228624567333991	0.9353631832399185	0.0	regulation of macromolecule metabolic process
GO:0072080	16515	81	3	1	97	1	2	false	0.8350515463917388	0.9455252918287782	1.260927018693677E-18	nephron tubule development
GO:0043229	16515	9004	3	1	10673	1	2	false	0.8436240981907518	0.948956031974683	0.0	intracellular organelle
GO:0034654	16515	3033	3	1	4963	2	5	false	0.8488220327371003	0.948956031974683	0.0	nucleobase-containing compound biosynthetic process
GO:0043226	16515	9283	3	1	10934	1	1	false	0.849003109566795	0.948956031974683	0.0	organelle
GO:0009987	16515	12841	3	2	13878	2	1	false	0.8561333170471993	0.948956031974683	0.0	cellular process
GO:0044238	16515	8708	3	2	9406	2	1	false	0.8570836107254336	0.948956031974683	0.0	primary metabolic process
GO:0048731	16515	4127	3	1	4812	1	2	false	0.8576475477984249	0.948956031974683	0.0	system development
GO:0050794	16515	8239	3	1	12995	2	2	false	0.8660714333304281	0.9525405271276445	0.0	regulation of cellular process
GO:0044271	16515	3707	3	1	5830	2	2	false	0.8674338133636625	0.9525405271276445	0.0	cellular nitrogen compound biosynthetic process
GO:0050789	16515	8917	3	1	13878	2	2	false	0.8722301361263364	0.9542066526795635	0.0	regulation of biological process
GO:0005622	16515	10525	3	1	11845	1	1	false	0.8885605740914505	0.9633935485980079	0.0	intracellular
GO:0042886	16515	1950	3	1	2183	1	1	false	0.8932661475035535	0.9633935485980079	3.676E-321	amide transport
GO:0008104	16515	2531	3	1	2808	1	1	false	0.9013532763532341	0.9633935485980079	0.0	protein localization
GO:1903506	16515	2128	3	1	2359	1	2	false	0.9020771513364592	0.9633935485980079	0.0	regulation of nucleic acid-templated transcription
GO:0065007	16515	9584	3	1	13878	2	1	false	0.9042804921127321	0.9633935485980079	0.0	biological regulation
GO:0008150	16515	13878	3	2	14589	2	1	false	0.904901259129079	0.9633935485980079	0.0	biological_process
GO:0016477	16515	1315	3	1	1451	1	1	false	0.9062715368704692	0.9633935485980079	2.5941692467191015E-195	cell migration
GO:0001706	16515	157	3	1	172	1	2	false	0.912790697674451	0.9633935485980079	7.185799673807126E-22	endoderm formation
GO:0048856	16515	4812	3	1	5265	1	1	false	0.9139601139625344	0.9633935485980079	0.0	anatomical structure development
GO:0071704	16515	8995	3	2	9406	2	1	false	0.9145138279251911	0.9633935485980079	0.0	organic substance metabolic process
GO:0000976	16515	1415	3	1	1543	1	2	false	0.9170447180812652	0.9633935485980079	6.742013886341853E-191	transcription regulatory region sequence-specific DNA binding
GO:0110165	16515	10934	3	1	11845	1	1	false	0.9230899113551975	0.9662559863466275	0.0	cellular anatomical entity
GO:0001705	16515	157	3	1	169	1	2	false	0.9289940828402272	0.9663301121344684	1.3160910549825359E-18	ectoderm formation
GO:1990837	16515	1457	3	1	1567	1	2	false	0.9298021697513784	0.9663301121344684	2.7858462114274706E-172	sequence-specific double-stranded DNA binding
GO:0015031	16515	1899	3	1	2008	1	2	false	0.945717131473267	0.9741183428750663	2.850273740397961E-183	protein transport
GO:0005488	16515	9221	3	1	11969	2	1	false	0.9473017807095734	0.9741183428750663	0.0	binding
GO:0030154	16515	3328	3	1	3513	1	1	false	0.9473384571602879	0.9741183428750663	6.4067112836E-314	cell differentiation
GO:0005575	16515	11845	3	1	14589	2	1	false	0.9646337806792729	0.9884099654143254	0.0	cellular_component
GO:0043009	16515	571	3	1	587	1	1	false	0.9727427597954765	0.9932215547385392	1.2941493882636457E-31	chordate embryonic development
GO:0006810	16515	4702	3	1	4792	1	1	false	0.9812186978288634	0.9944621718992352	1.9528703698435357E-193	transport
GO:0001707	16515	157	3	1	159	1	2	false	0.987421383647851	0.9944621718992352	7.961149590001312E-5	mesoderm formation
GO:0008168	16515	175	3	1	177	1	1	false	0.9887005649717618	0.9944621718992352	6.420133538778114E-5	methyltransferase activity
GO:0001657	16515	91	3	1	92	1	1	false	0.9891304347825994	0.9944621718992352	0.010869565217391186	ureteric bud development
GO:0006913	16515	332	3	1	335	1	1	false	0.9910447761195128	0.9944621718992352	1.6103331859880216E-7	nucleocytoplasmic transport
GO:0097659	16515	2359	3	1	2371	1	1	false	0.9949388443690911	0.9949388443690911	1.5605119001577283E-32	nucleic acid-templated transcription
GO:0000000	16515	14589	3	2	0	0	0	true	1.0	1.0	1.0	Gene Ontology
