## Supplementary File S3 for "PIGNON: A protein-protein interaction-guided functional enrichment analysis for quantitative proteomics": table-mcl2_cluster1086-Parent-Child-Union-Benjamini-Hochberg.txt

ID	Pop.total	Pop.term	Study.total	Study.term	Pop.family	Study.family	nparents	is.trivial	p	p.adjusted	p.min	name
GO:0001890	16515	147	3	2	3126	2	2	false	0.002197005758150161	0.2384630619921503	9.742752900141264E-257	placenta development
GO:1903867	16515	7	3	1	4812	2	1	false	0.0029075789705315493	0.2384630619921503	8.473198093746402E-23	extraembryonic membrane development
GO:0035515	16515	4	3	1	1068	1	4	false	0.0037453183520583977	0.2384630619921503	1.855106115585673E-11	oxidative RNA demethylase activity
GO:0090083	16515	14	3	1	2267	1	3	false	0.0061755624172862775	0.2384630619921503	9.584177773362198E-37	regulation of inclusion body assembly
GO:0048608	16515	399	3	2	4990	2	3	false	0.006378843073979899	0.2384630619921503	0.0	reproductive structure development
GO:0060710	16515	7	3	1	1891	2	3	false	0.007391738645053687	0.2384630619921503	5.894111027898708E-20	chorio-allantoic fusion
GO:0045103	16515	48	3	1	12841	2	1	false	0.007462370459075775	0.2384630619921503	8.305414478810217E-137	intermediate filament-based process
GO:0070841	16515	21	3	1	2668	1	1	false	0.007871064467779559	0.2384630619921503	6.204589728284953E-53	inclusion body assembly
GO:0000003	16515	1253	3	2	13878	2	1	false	0.008145784724259232	0.2384630619921503	0.0	reproduction
GO:0022414	16515	1253	3	2	13878	2	2	false	0.008145784724259232	0.2384630619921503	0.0	reproductive process
GO:0062125	16515	24	3	1	2754	1	2	false	0.008714596949879248	0.2384630619921503	1.8933007285819945E-59	regulation of mitochondrial gene expression
GO:0061458	16515	403	3	2	4127	2	1	false	0.009514093315201397	0.23864517398963506	0.0	reproductive system development
GO:0032451	16515	33	3	1	6359	2	2	false	0.010352871526134878	0.23970879456666142	2.9038645781702725E-89	demethylase activity
GO:0070988	16515	64	3	1	9406	2	1	false	0.013562756949470687	0.27484494077704136	7.921211405684695E-166	demethylation
GO:0060706	16515	27	3	1	3657	2	3	false	0.014713696163721916	0.27484494077704136	7.48847929204682E-69	cell differentiation involved in embryonic placenta development
GO:0090084	16515	10	3	1	628	1	3	false	0.015923566878983966	0.27484494077704136	4.0873755057605705E-22	negative regulation of inclusion body assembly
GO:0070989	16515	18	3	1	1068	1	2	false	0.01685393258426274	0.27484494077704136	2.262650346483009E-39	oxidative demethylation
GO:0098772	16515	1567	3	2	11969	2	2	false	0.01713094444519045	0.27484494077704136	0.0	molecular function regulator
GO:0006307	16515	10	3	1	533	1	2	false	0.018761726078800594	0.27484494077704136	2.134898620263917E-21	DNA dealkylation involved in DNA repair
GO:0006448	16515	13	3	1	624	1	2	false	0.020833333333332784	0.27484494077704136	3.2473838148034995E-27	regulation of translational elongation
GO:0008219	16515	1921	3	2	12841	2	1	false	0.022369935086608634	0.27484494077704136	0.0	cell death
GO:0030018	16515	123	3	1	10934	2	2	false	0.022373098422805382	0.27484494077704136	4.10917131915143E-292	Z disc
GO:0009451	16515	137	3	1	6011	1	2	false	0.022791548827158586	0.27484494077704136	4.598544785120546E-283	RNA modification
GO:0003006	16515	848	3	2	5486	2	2	false	0.023869692672589402	0.27484494077704136	0.0	developmental process involved in reproduction
GO:0031674	16515	134	3	1	10934	2	2	false	0.024361614169261817	0.27484494077704136	2.8740248587E-313	I band
GO:0005719	16515	27	3	1	1080	1	2	false	0.02499999999999606	0.27484494077704136	1.891715846506777E-54	nuclear euchromatin
GO:0001671	16515	24	3	1	945	1	4	false	0.02539682539682644	0.27484494077704136	3.2377887870987505E-48	ATPase activator activity
GO:0006304	16515	115	3	1	4425	1	2	false	0.02598870056497656	0.27484494077704136	6.840373001009916E-231	DNA modification
GO:0000791	16515	35	3	1	1237	1	1	false	0.02829426030718763	0.27484494077704136	9.821084440612059E-69	euchromatin
GO:0010941	16515	1424	3	2	8412	2	2	false	0.02863966887100856	0.27484494077704136	0.0	regulation of cell death
GO:0140053	16515	144	3	1	4436	1	2	false	0.03246167718668669	0.27484494077704136	3.949889443157129E-275	mitochondrial gene expression
GO:0045104	16515	47	3	1	1442	1	2	false	0.03259361997227385	0.27484494077704136	1.863921689086643E-89	intermediate filament cytoskeleton organization
GO:0006457	16515	213	3	1	12841	2	1	false	0.032901111873548654	0.27484494077704136	0.0	protein folding
GO:0060713	16515	21	3	1	1254	2	4	false	0.033225521905328875	0.27484494077704136	5.2146356737275165E-46	labyrinthine layer morphogenesis
GO:0035513	16515	5	3	1	150	1	2	false	0.03333333333333412	0.27484494077704136	1.6903312192193346E-9	oxidative RNA demethylation
GO:0051087	16515	101	3	1	5904	2	1	false	0.0339242895647288	0.27484494077704136	2.898307766400893E-221	chaperone binding
GO:0030017	16515	194	3	1	10934	2	2	false	0.03517242751230495	0.27484494077704136	0.0	sarcomere
GO:0045109	16515	23	3	1	651	1	2	false	0.035330261136704885	0.27484494077704136	7.428336775287297E-43	intermediate filament organization
GO:0060548	16515	893	3	2	4730	2	3	false	0.03561113850599539	0.27484494077704136	0.0	negative regulation of cell death
GO:0060669	16515	25	3	1	1254	2	3	false	0.0394905496346332	0.28400772975172517	6.8831746585298065E-53	embryonic placenta morphogenesis
GO:0031072	16515	120	3	1	5904	2	1	false	0.04024066583199046	0.28400772975172517	6.555799756571216E-254	heat shock protein binding
GO:0006413	16515	181	3	1	8863	2	2	false	0.04042915818326603	0.28400772975172517	0.0	translational initiation
GO:0051082	16515	121	3	1	5904	2	1	false	0.04057253282167503	0.28400772975172517	1.3714588010844127E-255	unfolded protein binding
GO:0003906	16515	13	3	1	305	1	1	false	0.04262295081967551	0.2915797317436893	4.083165583818048E-23	DNA-(apurinic or apyrimidinic site) endonuclease activity
GO:0009790	16515	929	3	2	4343	2	1	false	0.04571766507894861	0.2990904226859624	0.0	embryo development
GO:0060715	16515	3	3	1	65	1	2	false	0.04615384615384571	0.2990904226859624	2.289377289377231E-5	syncytiotrophoblast cell differentiation involved in labyrinthine layer development
GO:0032781	16515	57	3	1	1216	1	3	false	0.04687500000001136	0.2990904226859624	2.2160554102498312E-99	positive regulation of ATPase activity
GO:0043462	16515	78	3	1	1631	1	2	false	0.04782342121394705	0.2990904226859624	1.973333025520025E-135	regulation of ATPase activity
GO:0060590	16515	39	3	1	801	1	2	false	0.04868913857678458	0.2990904226859624	2.994168164921981E-67	ATPase regulator activity
GO:0043292	16515	225	3	1	8742	2	3	false	0.050816068328880096	0.3046173308032718	0.0	contractile fiber
GO:0070129	16515	24	3	1	465	1	3	false	0.05161290322580352	0.3046173308032718	1.0865886174970383E-40	regulation of mitochondrial translation
GO:0001764	16515	144	3	1	2251	1	2	false	0.06397156819189492	0.3587790448483791	1.077219654036956E-231	neuron migration
GO:0140078	16515	10	3	1	156	1	2	false	0.06410256410256275	0.3587790448483791	5.707126144384265E-16	class I DNA-(apurinic or apyrimidinic site) endonuclease activity
GO:0065009	16515	3314	3	2	13061	2	2	false	0.06436567581997499	0.3587790448483791	0.0	regulation of molecular function
GO:0042056	16515	29	3	1	408	1	2	false	0.07107843137255268	0.38899286987524284	4.7861812759927785E-45	chemoattractant activity
GO:0048869	16515	3513	3	2	13027	2	2	false	0.07270715815042098	0.39080097505851275	0.0	cellular developmental process
GO:0048018	16515	384	3	1	4802	1	3	false	0.07996668054979147	0.41705589201475096	0.0	receptor ligand activity
GO:0032543	16515	124	3	1	1543	1	3	false	0.0803629293583241	0.41705589201475096	1.0631318368849156E-186	mitochondrial translation
GO:0033554	16515	1926	3	2	6548	2	2	false	0.0864840471682782	0.4412152236890125	0.0	cellular response to stress
GO:0009408	16515	164	3	1	3584	2	2	false	0.08943616432764646	0.4486714243770264	1.759220657776601E-288	response to heat
GO:0140097	16515	305	3	1	6357	2	1	false	0.09366245224693424	0.4489861012367289	0.0	catalytic activity, acting on DNA
GO:0000049	16515	60	3	1	623	1	1	false	0.09630818619581576	0.4489861012367289	3.3576340565522245E-85	tRNA binding
GO:0043062	16515	323	3	1	6509	2	1	false	0.09679194133567302	0.4489861012367289	0.0	extracellular structure organization
GO:0070579	16515	4	3	1	41	1	1	false	0.09756097560975667	0.4489861012367289	9.87459267305238E-6	methylcytosine dioxygenase activity
GO:0051213	16515	74	3	1	757	1	1	false	0.09775429326291642	0.4489861012367289	1.1715735179622724E-104	dioxygenase activity
GO:0140098	16515	321	3	1	6357	2	1	false	0.09844877967316978	0.4489861012367289	0.0	catalytic activity, acting on RNA
GO:0050918	16515	57	3	1	556	1	1	false	0.10251798561150106	0.4576539855080456	2.6892892826914327E-79	positive chemotaxis
GO:0048523	16515	4164	3	2	12864	2	3	false	0.10476080589844049	0.4576539855080456	0.0	negative regulation of cellular process
GO:0051346	16515	376	3	1	3584	1	3	false	0.10491071428589749	0.4576539855080456	0.0	negative regulation of hydrolase activity
GO:1900034	16515	77	3	1	718	1	2	false	0.10724233983287361	0.4611420612813565	1.1929162407887686E-105	regulation of cellular response to heat
GO:0030029	16515	719	3	1	12841	2	1	false	0.10885400177192539	0.46147964131478225	0.0	actin filament-based process
GO:0048519	16515	4686	3	2	13878	2	2	false	0.11399594628858059	0.4765663865675383	0.0	negative regulation of biological process
GO:0040007	16515	873	3	1	13878	2	1	false	0.12185780444370212	0.49491677479873497	0.0	growth
GO:0048471	16515	689	3	1	10934	2	2	false	0.12206348022230555	0.49491677479873497	0.0	perinuclear region of cytoplasm
GO:0034605	16515	126	3	1	1954	2	2	false	0.12483903985198498	0.49491677479873497	3.2186003687555767E-202	cellular response to heat
GO:0035511	16515	4	3	1	32	1	2	false	0.12500000000000058	0.49491677479873497	2.780867630700786E-5	oxidative DNA demethylation
GO:0016829	16515	416	3	1	6357	2	1	false	0.12660661680897872	0.49491677479873497	0.0	lyase activity
GO:0005506	16515	129	3	1	976	1	1	false	0.13217213114757026	0.5097507896335237	8.02023180457354E-165	iron ion binding
GO:0001892	16515	87	3	1	1256	2	4	false	0.13378841322607435	0.5097507896335237	1.0865045966318542E-136	embryonic placenta development
GO:0051246	16515	2575	3	2	6895	2	4	false	0.13943770507670464	0.5195392703235672	0.0	regulation of protein metabolic process
GO:0032268	16515	2427	3	2	6488	2	3	false	0.1398961728827531	0.5195392703235672	0.0	regulation of cellular protein metabolic process
GO:0045861	16515	306	3	1	2162	1	3	false	0.14153561517120433	0.5195392703235672	0.0	negative regulation of proteolysis
GO:0032502	16515	5265	3	2	13878	2	1	false	0.1439102689013286	0.520327326542672	0.0	developmental process
GO:0006935	16515	556	3	1	3829	1	2	false	0.14520762601190845	0.520327326542672	0.0	chemotaxis
GO:0051129	16515	622	3	1	8126	2	3	false	0.1472385012964163	0.5213975163555448	0.0	negative regulation of cellular component organization
GO:0034248	16515	415	3	1	5288	2	3	false	0.15081378782180757	0.5236293876891243	0.0	regulation of cellular amide metabolic process
GO:0080135	16515	675	3	1	8569	2	3	false	0.15134802899984653	0.5236293876891243	0.0	regulation of cellular response to stress
GO:0006446	16515	69	3	1	443	1	2	false	0.15575620767493767	0.5324176171829319	1.1481635707505003E-82	regulation of translational initiation
GO:0080111	16515	22	3	1	139	1	3	false	0.1582733812949672	0.5324176171829319	4.6405373434628346E-26	DNA demethylation
GO:0008198	16515	21	3	1	129	1	1	false	0.16279069767442014	0.5324176171829319	1.3604812775118876E-24	ferrous iron binding
GO:0044092	16515	1033	3	1	11969	2	2	false	0.16517039562560076	0.5324176171829319	0.0	negative regulation of molecular function
GO:0044087	16515	839	3	1	9710	2	2	false	0.16535370846600256	0.5324176171829319	0.0	regulation of cellular component biogenesis
GO:0010466	16515	216	3	1	1296	1	4	false	0.16666666666666674	0.5324176171829319	8.520861559114194E-253	negative regulation of peptidase activity
GO:0006417	16515	370	3	1	4169	2	5	false	0.16964338741893145	0.5324176171829319	0.0	regulation of translation
GO:0060589	16515	317	3	1	1853	1	2	false	0.1710739341607095	0.5324176171829319	0.0	nucleoside-triphosphatase regulator activity
GO:0042330	16515	556	3	1	3248	1	2	false	0.17118226600997122	0.5324176171829319	0.0	taxis
GO:0043154	16515	80	3	1	888	2	4	false	0.17215637283283267	0.5324176171829319	3.7623171475447155E-116	negative regulation of cysteine-type endopeptidase activity involved in apoptotic process
GO:0022610	16515	1260	3	1	13878	2	1	false	0.173345270710722	0.5324176171829319	0.0	biological adhesion
GO:0006412	16515	624	3	1	6770	2	5	false	0.175859493261986	0.5325394462631874	0.0	translation
GO:0031323	16515	4758	3	2	11275	2	3	false	0.1780586220192628	0.5325394462631874	0.0	regulation of cellular metabolic process
GO:0051179	16515	5875	3	2	13878	2	1	false	0.1791922991130472	0.5325394462631874	0.0	localization
GO:0097435	16515	629	3	1	6509	2	1	false	0.18394586361911666	0.5325394462631874	0.0	supramolecular fiber organization
GO:0043069	16515	808	3	2	1883	2	3	false	0.18399878548648488	0.5325394462631874	0.0	negative regulation of programmed cell death
GO:0019222	16515	5105	3	2	11880	2	2	false	0.1846333242934966	0.5325394462631874	0.0	regulation of metabolic process
GO:0006414	16515	624	3	1	3359	1	2	false	0.18576957427785606	0.5325394462631874	0.0	translational elongation
GO:0032501	16515	6028	3	2	13878	2	1	false	0.18864789504873716	0.5337025576425696	0.0	multicellular organismal process
GO:0016705	16515	144	3	1	757	1	1	false	0.19022457067378323	0.5337025576425696	2.982668556425574E-159	oxidoreductase activity, acting on paired donors, with incorporation or reduction of molecular oxygen
GO:0052547	16515	399	3	1	2049	1	3	false	0.19472913616408566	0.5337025576425696	0.0	regulation of peptidase activity
GO:0043603	16515	982	3	1	5039	1	1	false	0.19487993649594967	0.5337025576425696	0.0	cellular amide metabolic process
GO:0043604	16515	761	3	1	3900	1	2	false	0.19512820512794776	0.5337025576425696	0.0	amide biosynthetic process
GO:0009266	16515	220	3	1	1117	1	1	false	0.19695613249769037	0.5337025576425696	6.843214967461627E-240	response to temperature stimulus
GO:0051345	16515	761	3	1	3821	1	3	false	0.1991625228993447	0.5337025576425696	0.0	positive regulation of hydrolase activity
GO:0048589	16515	579	3	1	5407	2	2	false	0.2027176511228631	0.5337025576425696	0.0	developmental growth
GO:2000117	16515	87	3	1	423	1	3	false	0.20567375886523917	0.5337025576425696	9.236000318295579E-93	negative regulation of cysteine-type endopeptidase activity
GO:0051716	16515	5952	3	2	13037	2	2	false	0.20841590353394612	0.5337025576425696	0.0	cellular response to stimulus
GO:0055114	16515	1051	3	1	9406	2	1	false	0.21099973175458142	0.5337025576425696	0.0	oxidation-reduction process
GO:0008233	16515	1074	3	1	5075	1	3	false	0.21162561576334948	0.5337025576425696	0.0	peptidase activity
GO:0000785	16515	1237	3	1	10934	2	2	false	0.21347671437339977	0.5337025576425696	0.0	chromatin
GO:0043086	16515	749	3	1	6503	2	3	false	0.21710501264963436	0.5337025576425696	0.0	negative regulation of catalytic activity
GO:0043066	16515	795	3	2	1702	2	3	false	0.21803376875845043	0.5337025576425696	0.0	negative regulation of apoptotic process
GO:0010608	16515	577	3	1	2644	1	1	false	0.21822995461416633	0.5337025576425696	0.0	posttranscriptional regulation of gene expression
GO:0016491	16515	757	3	1	6524	2	2	false	0.2186182590433337	0.5337025576425696	0.0	oxidoreductase activity
GO:0097153	16515	206	3	1	1765	2	2	false	0.21986407405245706	0.5337025576425696	2.130987757670256E-275	cysteine-type endopeptidase activity involved in apoptotic process
GO:0034504	16515	259	3	1	1178	1	1	false	0.2198641765703609	0.5337025576425696	1.18690245734131E-268	protein localization to nucleus
GO:0040011	16515	1650	3	1	13878	2	1	false	0.22365837764041085	0.5358404579774462	0.0	locomotion
GO:0048568	16515	399	3	1	3346	2	2	false	0.2243053079905589	0.5358404579774462	0.0	embryonic organ development
GO:0060711	16515	49	3	1	399	2	2	false	0.23080313849948475	0.5372869163796387	4.695965503945898E-64	labyrinthine layer development
GO:0071840	16515	6683	3	2	13878	2	1	false	0.23187581903376142	0.5372869163796387	0.0	cellular component organization or biogenesis
GO:0051402	16515	216	3	1	1748	2	2	false	0.23193208625723094	0.5372869163796387	4.303957424512584E-283	neuron apoptotic process
GO:0006518	16515	763	3	1	6170	2	2	false	0.23205082767226917	0.5372869163796387	0.0	peptide metabolic process
GO:0016706	16515	41	3	1	175	1	2	false	0.23428571428572276	0.5383206106870424	5.929032009264075E-41	2-oxoglutarate-dependent dioxygenase activity
GO:0005739	16515	1076	3	1	8452	2	2	false	0.23842032936731722	0.5403003854541382	0.0	mitochondrion
GO:0043228	16515	4536	3	2	9283	2	1	false	0.23873737961927036	0.5403003854541382	0.0	non-membrane-bounded organelle
GO:0006950	16515	3575	3	2	7281	2	1	false	0.24105058174855246	0.541464366465032	0.0	response to stress
GO:0032880	16515	928	3	1	3765	1	2	false	0.2464807436922732	0.5450677130742948	0.0	regulation of protein localization
GO:0006259	16515	942	3	1	7103	2	2	false	0.2476681669118836	0.5450677130742948	0.0	DNA metabolic process
GO:0035510	16515	29	3	1	115	1	1	false	0.25217391304347947	0.5450677130742948	7.323191447117171E-28	DNA dealkylation
GO:0043232	16515	4526	3	2	9010	2	2	false	0.2523084265592556	0.5450677130742948	0.0	intracellular non-membrane-bounded organelle
GO:0003723	16515	623	3	1	2455	1	1	false	0.2537678207737757	0.5450677130742948	0.0	RNA binding
GO:0008047	16515	455	3	1	1775	1	2	false	0.25633802816885914	0.5450677130742948	0.0	enzyme activator activity
GO:0016043	16515	6509	3	2	12854	2	2	false	0.256400585566798	0.5450677130742948	0.0	cellular component organization
GO:0099080	16515	1510	3	1	10934	2	1	false	0.25714157892541484	0.5450677130742948	0.0	supramolecular complex
GO:0051171	16515	4412	3	2	8635	2	2	false	0.26103465930102876	0.5489244842001941	0.0	regulation of nitrogen compound metabolic process
GO:0043523	16515	193	3	1	1361	2	3	false	0.26359510740383774	0.5489244842001941	1.63585746462904E-240	regulation of neuron apoptotic process
GO:0080090	16515	4581	3	2	8908	2	2	false	0.26443206049511014	0.5489244842001941	0.0	regulation of primary metabolic process
GO:0005737	16515	6076	3	2	11683	2	2	false	0.27045341452748134	0.5575786148819992	0.0	cytoplasm
GO:0050896	16515	7281	3	2	13878	2	1	false	0.2752326419439924	0.563571600171032	0.0	response to stimulus
GO:0043524	16515	137	3	1	899	2	4	false	0.281703749030722	0.5685052806885134	6.057065322649531E-166	negative regulation of neuron apoptotic process
GO:0003824	16515	6357	3	2	11969	2	1	false	0.28206984018158265	0.5685052806885134	0.0	catalytic activity
GO:0009628	16515	1117	3	1	7281	2	1	false	0.2833082794128804	0.5685052806885134	0.0	response to abiotic stimulus
GO:0043281	16515	202	3	1	1304	2	3	false	0.28591993935661253	0.569946369181062	2.2830555385091596E-243	regulation of cysteine-type endopeptidase activity involved in apoptotic process
GO:0051336	16515	1199	3	1	4153	1	2	false	0.28870695882452857	0.5717157539880467	0.0	regulation of hydrolase activity
GO:0044093	16515	1894	3	1	11969	2	2	false	0.2914548105110375	0.5733849540119104	0.0	positive regulation of molecular function
GO:0006928	16515	2076	3	1	12841	2	1	false	0.2972127829431051	0.5809158939342508	0.0	movement of cell or subcellular component
GO:0007010	16515	1441	3	1	4814	1	1	false	0.2993352721239803	0.5812897865117295	0.0	cytoskeleton organization
GO:0051248	16515	992	3	1	6003	2	4	false	0.30321660229407227	0.5850525467340754	0.0	negative regulation of protein metabolic process
GO:0070997	16515	322	3	1	1921	2	1	false	0.30721792035418743	0.588997414182232	0.0	neuron death
GO:0010951	16515	211	3	1	679	1	3	false	0.31075110456557814	0.5920005219888546	5.491554832426463E-182	negative regulation of endopeptidase activity
GO:0032269	16515	939	3	1	5476	2	4	false	0.31357315108346673	0.5936196130573804	0.0	negative regulation of cellular protein metabolic process
GO:0004197	16515	301	3	1	945	1	2	false	0.31851851851855817	0.5992129629630376	5.535961486480572E-256	cysteine-type endopeptidase activity
GO:0060255	16515	4602	3	2	7947	2	2	false	0.3353104387060816	0.6268847332331091	0.0	regulation of macromolecule metabolic process
GO:0019538	16515	5250	3	2	8935	2	3	false	0.34521954132159616	0.6414264317148176	0.0	protein metabolic process
GO:0030162	16515	660	3	1	3385	2	2	false	0.35198571084346053	0.6461421643901009	0.0	regulation of proteolysis
GO:0001701	16515	339	3	2	571	2	1	false	0.35205088026570275	0.6461421643901009	9.130771441335421E-167	in utero embryonic development
GO:1901215	16515	195	3	1	990	2	3	false	0.3553022643012758	0.648157463967782	1.4670388516124116E-212	negative regulation of neuron death
GO:0005102	16515	1183	3	1	5904	2	1	false	0.360623209823149	0.6502440440427941	0.0	signaling receptor binding
GO:0043043	16515	640	3	1	1774	1	3	false	0.36076662908686585	0.6502440440427941	0.0	peptide biosynthetic process
GO:1901214	16515	294	3	1	1434	2	2	false	0.36812200171140824	0.657584049530936	4.5470917E-315	regulation of neuron death
GO:0016835	16515	154	3	1	416	1	1	false	0.3701923076923407	0.657584049530936	2.1039926219434314E-118	carbon-oxygen lyase activity
GO:0048598	16515	533	3	1	2563	2	2	false	0.37273601418997715	0.657584049530936	0.0	embryonic morphogenesis
GO:0043085	16515	1381	3	1	6623	2	3	false	0.37357764940129584	0.657584049530936	0.0	positive regulation of catalytic activity
GO:1901566	16515	1676	3	1	7864	2	2	false	0.38084606050601877	0.6664806058855328	0.0	organonitrogen compound biosynthetic process
GO:0016817	16515	1312	3	1	3358	1	1	false	0.3907087552116796	0.6773943097580625	0.0	hydrolase activity, acting on acid anhydrides
GO:0051128	16515	2242	3	1	10141	2	2	false	0.39330487463680897	0.6773943097580625	0.0	regulation of cellular component organization
GO:0031324	16515	2129	3	1	9593	2	4	false	0.3946292155779225	0.6773943097580625	0.0	negative regulation of cellular metabolic process
GO:0030030	16515	1456	3	1	6509	2	1	false	0.397369893868878	0.6773943097580625	0.0	cell projection organization
GO:0009792	16515	587	3	2	929	2	1	false	0.39899920195994737	0.6773943097580625	1.2806725586208028E-264	embryo development ending in birth or egg hatching
GO:0050794	16515	8239	3	2	12995	2	2	false	0.401954730578933	0.6773943097580625	0.0	regulation of cellular process
GO:0005515	16515	5904	3	2	9221	2	1	false	0.40993045912445397	0.6773943097580625	0.0	protein binding
GO:0032879	16515	2429	3	1	10462	2	2	false	0.41045963093603816	0.6773943097580625	0.0	regulation of localization
GO:0016887	16515	525	3	1	1279	1	1	false	0.4104769351055277	0.6773943097580625	0.0	ATPase activity
GO:0050789	16515	8917	3	2	13878	2	2	false	0.41282534736715193	0.6773943097580625	0.0	regulation of biological process
GO:0051172	16515	1965	3	1	8407	2	3	false	0.4128574069046822	0.6773943097580625	0.0	negative regulation of nitrogen compound metabolic process
GO:0030036	16515	629	3	1	1519	1	2	false	0.41408821593183887	0.6773943097580625	0.0	actin cytoskeleton organization
GO:0048513	16515	3125	3	2	4812	2	2	false	0.4216965726742907	0.6852574489315783	0.0	animal organ development
GO:0080134	16515	1277	3	1	5300	2	2	false	0.4238675862633964	0.6852574489315783	0.0	regulation of response to stress
GO:0009892	16515	2467	3	1	10162	2	3	false	0.42661653576613967	0.6852574489315783	0.0	negative regulation of metabolic process
GO:0000228	16515	1287	3	1	3007	1	2	false	0.4280013302296901	0.6852574489315783	0.0	nuclear chromosome
GO:0006281	16515	517	3	1	1201	1	2	false	0.4304746044962485	0.6855706664199513	0.0	DNA repair
GO:0051674	16515	1451	3	1	5875	2	1	false	0.4329906185947071	0.6859482957737202	0.0	localization of cell
GO:0044267	16515	4687	3	2	7022	2	2	false	0.4454894664174202	0.7020540805845209	0.0	cellular protein metabolic process
GO:0030545	16515	411	3	1	1567	2	1	false	0.45589957627012817	0.7078516465336364	0.0	receptor regulator activity
GO:0008152	16515	9406	3	2	13878	2	1	false	0.4593474426524375	0.7078516465336364	0.0	metabolic process
GO:0005634	16515	3375	3	1	7335	1	1	false	0.46012269938630634	0.7078516465336364	0.0	nucleus
GO:0044237	16515	8863	3	2	13059	2	2	false	0.4606020948724073	0.7078516465336364	0.0	cellular metabolic process
GO:0043067	16515	1303	3	2	1919	2	2	false	0.4609266535567865	0.7078516465336364	0.0	regulation of programmed cell death
GO:1901564	16515	6170	3	2	9003	2	2	false	0.4696492958551283	0.7175859799613891	0.0	organonitrogen compound metabolic process
GO:0065007	16515	9584	3	2	13878	2	1	false	0.4768983520948942	0.7224201177474134	0.0	biological regulation
GO:0007275	16515	4343	3	2	6284	2	2	false	0.4776133004376587	0.7224201177474134	0.0	multicellular organism development
GO:2000116	16515	224	3	1	448	1	2	false	0.5000000000000275	0.7492655234908305	3.651768513319454E-134	regulation of cysteine-type endopeptidase activity
GO:0010605	16515	2252	3	1	7683	2	3	false	0.5003401004041759	0.7492655234908305	0.0	negative regulation of macromolecule metabolic process
GO:0048666	16515	1027	3	1	1990	1	2	false	0.5160804020101041	0.766013584471754	0.0	neuron development
GO:0044260	16515	6589	3	2	9167	2	2	false	0.516613812783276	0.766013584471754	0.0	cellular macromolecule metabolic process
GO:0050790	16515	2225	3	1	7147	2	2	false	0.5257490817661421	0.7737299958050603	0.0	regulation of catalytic activity
GO:0006508	16515	1639	3	1	5250	2	1	false	0.526958967242649	0.7737299958050603	0.0	proteolysis
GO:0052548	16515	372	3	1	700	1	2	false	0.5314285714285412	0.7765048543688878	2.511143867980143E-209	regulation of endopeptidase activity
GO:0043167	16515	2941	3	1	9221	2	1	false	0.5361888512103605	0.7796755759145823	0.0	ion binding
GO:0009605	16515	2447	3	1	7281	2	1	false	0.5592411605685275	0.8091764877254444	0.0	response to external stimulus
GO:0046914	16515	976	3	1	1729	1	1	false	0.564488143435167	0.8091764877254444	0.0	transition metal ion binding
GO:0042981	16515	1289	3	2	1705	2	2	false	0.5714454862108885	0.8091764877254444	0.0	regulation of apoptotic process
GO:0030234	16515	928	3	1	2684	2	2	false	0.572044661618522	0.8091764877254444	0.0	enzyme regulator activity
GO:1901363	16515	3236	3	1	9221	2	1	false	0.5787433240352801	0.8091764877254444	0.0	heterocyclic compound binding
GO:0033365	16515	1178	3	1	2012	1	1	false	0.5854870775346548	0.8091764877254444	0.0	protein localization to organelle
GO:0097159	16515	3307	3	1	9221	2	1	false	0.5886795937170134	0.8091764877254444	0.0	organic cyclic compound binding
GO:0007165	16515	4610	3	1	12851	2	5	false	0.5887867740014167	0.8091764877254444	0.0	signal transduction
GO:0005694	16515	1624	3	1	4526	2	1	false	0.5889335771457194	0.8091764877254444	0.0	chromosome
GO:0031974	16515	3948	3	1	10934	2	1	false	0.5917966410028784	0.8091764877254444	0.0	membrane-enclosed lumen
GO:0005488	16515	9221	3	2	11969	2	1	false	0.5935119881858022	0.8091764877254444	0.0	binding
GO:0098609	16515	745	3	1	1255	1	1	false	0.5936254980083338	0.8091764877254444	0.0	cell-cell adhesion
GO:0031175	16515	915	3	1	1533	1	2	false	0.5968688845399999	0.8091764877254444	0.0	neuron projection development
GO:0008234	16515	622	3	1	1042	1	1	false	0.5969289827253581	0.8091764877254444	3.040490279962583E-304	cysteine-type peptidase activity
GO:0070727	16515	2015	3	1	3370	1	2	false	0.5979228486657159	0.8091764877254444	0.0	cellular macromolecule localization
GO:0023052	16515	5095	3	1	13878	2	1	false	0.599489557351409	0.8091764877254444	0.0	signaling
GO:0030182	16515	1250	3	1	3328	2	2	false	0.6101963321652634	0.8190703116732979	0.0	neuron differentiation
GO:0048468	16515	1897	3	1	5006	2	3	false	0.6143380391081621	0.8190703116732979	0.0	cell development
GO:0048583	16515	3777	3	1	9953	2	2	false	0.6149830247115128	0.8190703116732979	0.0	regulation of response to stimulus
GO:0031981	16515	2789	3	1	4497	1	2	false	0.6201912386041649	0.822368118149135	0.0	nuclear lumen
GO:0043169	16515	1836	3	1	2941	1	1	false	0.6242774566465132	0.8241557651342126	0.0	cation binding
GO:0022008	16515	1450	3	1	3721	2	2	false	0.6275736664592962	0.8248894043853632	0.0	neurogenesis
GO:2000112	16515	2359	3	1	3737	1	3	false	0.6312550173929603	0.8256204911104504	0.0	regulation of cellular macromolecule biosynthetic process
GO:0044271	16515	3707	3	1	5830	1	2	false	0.6358490566033003	0.8256204911104504	0.0	cellular nitrogen compound biosynthetic process
GO:0007154	16515	5113	3	1	12841	2	1	false	0.637828596625818	0.8256204911104504	0.0	cell communication
GO:0022607	16515	2668	3	1	6683	2	2	false	0.6391015761751991	0.8256204911104504	0.0	cellular component assembly
GO:0004175	16515	674	3	1	1042	1	1	false	0.646833013435693	0.8320373377954854	5.225545316484879E-293	endopeptidase activity
GO:0005575	16515	11845	3	2	14589	2	1	false	0.6591923897048987	0.8443272736220192	0.0	cellular_component
GO:0006974	16515	813	3	1	1926	2	1	false	0.6661795525346995	0.8446669620651142	0.0	cellular response to DNA damage stimulus
GO:0043233	16515	3948	3	1	9283	2	2	false	0.6697388258474452	0.8446669620651142	0.0	organelle lumen
GO:0003674	16515	11969	3	2	14589	2	1	false	0.6730667995212539	0.8446669620651142	0.0	molecular_function
GO:0048870	16515	1451	3	1	2148	1	3	false	0.675512104283355	0.8446669620651142	0.0	cell motility
GO:0044085	16515	2890	3	1	6683	2	1	false	0.6779129683640159	0.8446669620651142	0.0	cellular component biogenesis
GO:0009889	16515	2875	3	1	6647	2	2	false	0.6780101359163686	0.8446669620651142	0.0	regulation of biosynthetic process
GO:0009059	16515	3643	3	1	8388	2	2	false	0.6800251587222857	0.8446669620651142	0.0	macromolecule biosynthetic process
GO:0031326	16515	2783	3	1	6367	2	3	false	0.6831794635377593	0.8446669620651142	0.0	regulation of cellular biosynthetic process
GO:0070013	16515	3948	3	1	9004	2	2	false	0.6847134177537803	0.8446669620651142	0.0	intracellular organelle lumen
GO:0034645	16515	3359	3	1	7536	2	3	false	0.6928144244073409	0.8511720071290187	0.0	cellular macromolecule biosynthetic process
GO:0009653	16515	2361	3	1	5265	2	2	false	0.6958208851850961	0.851390595287455	0.0	anatomical structure morphogenesis
GO:0043229	16515	9004	3	2	10673	2	2	false	0.711689257491939	0.8581229292419599	0.0	intracellular organelle
GO:0051641	16515	2730	3	1	5875	2	1	false	0.7134757568553679	0.8581229292419599	0.0	cellular localization
GO:0043170	16515	7606	3	2	8995	2	1	false	0.7149925038066675	0.8581229292419599	0.0	macromolecule metabolic process
GO:0043226	16515	9283	3	2	10934	2	1	false	0.7207945543817764	0.8581229292419599	0.0	organelle
GO:0007399	16515	1971	3	1	4127	2	1	false	0.727144734887439	0.8581229292419599	0.0	nervous system development
GO:0033036	16515	2808	3	1	5875	2	1	false	0.7275140503814528	0.8581229292419599	0.0	macromolecule localization
GO:0090304	16515	3833	3	1	8019	2	2	false	0.727536443673468	0.8581229292419599	0.0	nucleic acid metabolic process
GO:0010467	16515	3646	3	1	7606	2	1	false	0.7289651427426351	0.8581229292419599	0.0	gene expression
GO:0140096	16515	3053	3	1	6357	2	1	false	0.7299075076966711	0.8581229292419599	0.0	catalytic activity, acting on a protein
GO:0010468	16515	2644	3	1	5456	2	2	false	0.7344128580688892	0.8581229292419599	0.0	regulation of gene expression
GO:0010556	16515	2677	3	1	5514	2	3	false	0.7353262881621496	0.8581229292419599	0.0	regulation of macromolecule biosynthetic process
GO:0048731	16515	4127	3	2	4812	2	2	false	0.7355339393502514	0.8581229292419599	0.0	system development
GO:0003676	16515	2455	3	1	3307	1	2	false	0.7423646809805463	0.8627481427611754	0.0	nucleic acid binding
GO:0006139	16515	4384	3	1	8848	2	5	false	0.7454870225968521	0.8630445915448172	0.0	nucleobase-containing compound metabolic process
GO:0009058	16515	4757	3	1	9406	2	1	false	0.7557346352079608	0.8667669665194788	0.0	biosynthetic process
GO:0000790	16515	1077	3	1	1422	1	2	false	0.7573839662451605	0.8667669665194788	0.0	nuclear chromatin
GO:0046483	16515	4528	3	1	8863	2	1	false	0.7607976104526049	0.8667669665194788	0.0	heterocycle metabolic process
GO:0006725	16515	4570	3	1	8863	2	1	false	0.7654107500091167	0.8667669665194788	0.0	cellular aromatic compound metabolic process
GO:0044249	16515	4600	3	1	8896	2	2	false	0.7668224610890515	0.8667669665194788	0.0	cellular biosynthetic process
GO:1901576	16515	4681	3	1	9027	2	2	false	0.7682387998548343	0.8667669665194788	0.0	organic substance biosynthetic process
GO:0043412	16515	3949	3	1	7606	2	1	false	0.768859734420933	0.8667669665194788	0.0	macromolecule modification
GO:0042221	16515	3829	3	1	7281	2	1	false	0.7752532936077461	0.8697060412341926	0.0	response to chemical
GO:0016787	16515	3358	3	1	6357	2	1	false	0.7774784920661009	0.8697060412341926	0.0	hydrolase activity
GO:1901360	16515	4777	3	1	8995	2	1	false	0.7801349871535947	0.8697060412341926	0.0	organic cyclic compound metabolic process
GO:0006807	16515	8339	3	2	9406	2	1	false	0.7859810771650153	0.8729900524969357	0.0	nitrogen compound metabolic process
GO:0005622	16515	10525	3	2	11845	2	1	false	0.7895315334192725	0.8737095277911803	0.0	intracellular
GO:0034613	16515	2012	3	1	2533	1	2	false	0.7943150414545266	0.875783250834478	0.0	cellular protein localization
GO:0034641	16515	5039	3	1	9147	2	2	false	0.798328159552171	0.8769955329386987	0.0	cellular nitrogen compound metabolic process
GO:0099081	16515	1229	3	1	1510	1	1	false	0.8139072847687637	0.8908585189650833	2.9472324095E-314	supramolecular polymer
GO:0044728	16515	94	3	1	115	1	1	false	0.8173913043478114	0.8914303717706203	1.8992404090440877E-23	DNA methylation or demethylation
GO:0048856	16515	4812	3	2	5265	2	1	false	0.8353081512711203	0.907681420695333	0.0	anatomical structure development
GO:0110165	16515	10934	3	2	11845	2	1	false	0.8520889902826382	0.9213648815298411	0.0	cellular anatomical entity
GO:0009987	16515	12841	3	2	13878	2	1	false	0.8561333170471993	0.9213648815298411	0.0	cellular process
GO:0044238	16515	8708	3	2	9406	2	1	false	0.8570836107254336	0.9213648815298411	0.0	primary metabolic process
GO:0016070	16515	3298	3	1	3833	1	1	false	0.8604226454472057	0.9216626913865086	0.0	RNA metabolic process
GO:0006915	16515	1695	3	2	1819	2	1	false	0.8682734683594677	0.9267741630361696	6.637702222380925E-196	apoptotic process
GO:0012501	16515	1819	3	2	1921	2	1	false	0.8965984513273931	0.9504799045226873	1.7730777300949983E-172	programmed cell death
GO:0030154	16515	3328	3	2	3513	2	1	false	0.8974359473157141	0.9504799045226873	6.4067112836E-314	cell differentiation
GO:0008104	16515	2531	3	1	2808	1	1	false	0.9013532763532341	0.9504799045226873	0.0	protein localization
GO:0008150	16515	13878	3	2	14589	2	1	false	0.904901259129079	0.9504799045226873	0.0	biological_process
GO:0016477	16515	1315	3	1	1451	1	1	false	0.9062715368704692	0.9504799045226873	2.5941692467191015E-195	cell migration
GO:0071704	16515	8995	3	2	9406	2	1	false	0.9145138279251911	0.9557939659912589	0.0	organic substance metabolic process
GO:0006996	16515	4814	3	1	6509	2	1	false	0.9322169209555884	0.9709248899918066	0.0	organelle organization
GO:0030546	16515	387	3	1	411	1	1	false	0.9416058394160196	0.974082683856765	2.2796487699229027E-39	signaling receptor activator activity
GO:0046872	16515	1729	3	1	1836	1	1	false	0.9417211328980686	0.974082683856765	1.6689959932889248E-176	metal ion binding
GO:0043009	16515	571	3	2	587	2	1	false	0.9461832305174338	0.9743842364532882	1.2941493882636457E-31	chordate embryonic development
GO:0030016	16515	214	3	1	225	1	1	false	0.9511111111111159	0.9743842364532882	6.839113893720555E-19	myofibril
GO:0048699	16515	1380	3	1	1450	1	1	false	0.9517241379311188	0.9743842364532882	3.2946673344839256E-121	generation of neurons
GO:0043227	16515	7507	3	1	9283	2	1	false	0.9634142970128743	0.9811140660963829	0.0	membrane-bounded organelle
GO:0043231	16515	7335	3	1	9029	2	2	false	0.9648164902476057	0.9811140660963829	0.0	intracellular membrane-bounded organelle
GO:0070011	16515	1042	3	1	1074	1	1	false	0.9702048417134437	0.9832715735883722	4.27162281241786E-62	peptidase activity, acting on L-amino acid peptides
GO:0017111	16515	1279	3	1	1312	1	1	false	0.9748475609753142	0.984661462595871	1.671504200825845E-66	nucleoside-triphosphatase activity
GO:0120036	16515	1437	3	1	1456	1	1	false	0.9869505494513129	0.9935522253673752	1.0870553178834464E-43	plasma membrane bounded cell projection organization
GO:0099512	16515	1223	3	1	1229	1	1	false	0.995117982099124	0.9960317460319058	2.1150941658829377E-16	supramolecular fiber
GO:0007155	16515	1255	3	1	1260	1	1	false	0.9960317460319057	0.9960317460319058	3.808723211297523E-14	cell adhesion
GO:0000000	16515	14589	3	2	0	0	0	true	1.0	1.0	1.0	Gene Ontology
GO:0016462	16515	1312	3	1	1312	1	1	true	1.0	1.0	1.0	pyrophosphatase activity
GO:0016818	16515	1312	3	1	1312	1	1	true	1.0	1.0	1.0	hydrolase activity, acting on acid anhydrides, in phosphorus-containing anhydrides
GO:0060717	16515	7	3	1	7	1	1	true	1.0	1.0	1.0	chorion development
GO:0030198	16515	323	3	1	323	1	1	true	1.0	1.0	1.0	extracellular matrix organization
