## Supplementary File S3 for "PIGNON: A protein-protein interaction-guided functional enrichment analysis for quantitative proteomics": table-mcl2_cluster1087-Parent-Child-Union-Benjamini-Hochberg.txt

ID	Pop.total	Pop.term	Study.total	Study.term	Pop.family	Study.family	nparents	is.trivial	p	p.adjusted	p.min	name
GO:0031427	16515	4	3	1	1854	1	6	false	0.0021574973031267446	0.3944543429855685	2.03788039590803E-12	response to methotrexate
GO:0097329	16515	17	3	1	3829	1	1	false	0.004439801514752144	0.3944543429855685	4.508841229200464E-47	response to antimetabolite
GO:0031404	16515	12	3	1	1438	1	1	false	0.00834492350487189	0.3944543429855685	6.415293477739963E-30	chloride ion binding
GO:0010524	16515	46	3	1	4719	1	5	false	0.00974782792964224	0.3944543429855685	6.902882531243209E-112	positive regulation of calcium ion transport into cytosol
GO:0010522	16515	89	3	1	8980	1	5	false	0.009910913140340916	0.3944543429855685	3.682237256937354E-216	regulation of calcium ion transport into cytosol
GO:0051282	16515	118	3	1	9041	1	4	false	0.01305165357808093	0.4328798436730175	1.47965836516661E-272	regulation of sequestering of calcium ion
GO:0001570	16515	77	3	1	3517	1	2	false	0.02189365936878867	0.5080740191157301	2.9553402653488114E-160	vasculogenesis
GO:0007512	16515	12	3	1	522	1	1	false	0.02298850574712554	0.5080740191157301	1.3292585350833264E-24	adult heart development
GO:0005215	16515	1093	3	2	11969	3	1	false	0.02347754859370976	0.5080740191157301	0.0	transporter activity
GO:0055085	16515	1399	3	3	4702	3	1	false	0.026299685682532378	0.5080740191157301	0.0	transmembrane transport
GO:0051283	16515	117	3	1	4166	1	3	false	0.028084493518959957	0.5080740191157301	6.393521333059763E-231	negative regulation of sequestering of calcium ion
GO:0005452	16515	10	3	1	276	1	3	false	0.036231884057972806	0.6008454106280491	1.6684290871116728E-18	inorganic anion exchanger activity
GO:0044853	16515	107	3	1	2506	1	2	false	0.04269752593780827	0.6327503974562777	2.4815403101400596E-191	plasma membrane raft
GO:0060976	16515	44	3	1	957	1	2	false	0.045977011494247245	0.6327503974562777	5.0168744170704674E-77	coronary vasculature development
GO:0098589	16515	324	3	1	6329	1	2	false	0.051192921472509034	0.6327503974562777	0.0	membrane region
GO:0140323	16515	17	3	1	321	1	3	false	0.05295950155763377	0.6327503974562777	1.3418973740811479E-28	solute:anion antiporter activity
GO:0015742	16515	4	3	1	74	1	1	false	0.05405405405405387	0.6327503974562777	8.690921289802358E-7	alpha-ketoglutarate transport
GO:0019725	16515	841	3	1	12869	1	3	false	0.06535084311146062	0.6625484327527265	0.0	cellular homeostasis
GO:0051179	16515	5875	3	3	13878	3	1	false	0.0758429210645628	0.6625484327527265	0.0	localization
GO:0001101	16515	295	3	1	3829	1	1	false	0.07704361452070302	0.6625484327527265	0.0	response to acid chemical
GO:1904018	16515	167	3	1	2015	1	4	false	0.08287841191065612	0.6625484327527265	2.732365144598463E-249	positive regulation of vasculature development
GO:0016323	16515	205	3	1	2390	1	1	false	0.08577405857746807	0.6625484327527265	5.96525622877435E-303	basolateral plasma membrane
GO:0097327	16515	83	3	1	892	1	1	false	0.09304932735427464	0.6625484327527265	2.668373144997338E-119	response to antineoplastic agent
GO:0007398	16515	169	3	1	1798	1	1	false	0.09399332591777525	0.6625484327527265	1.2949610330482691E-242	ectoderm development
GO:0007492	16515	172	3	1	1798	1	1	false	0.09566184649619293	0.6625484327527265	1.5006075978932066E-245	endoderm development
GO:0015849	16515	239	3	1	2495	1	1	false	0.09579158316631328	0.6625484327527265	0.0	organic acid transport
GO:0007498	16515	195	3	1	1798	1	1	false	0.10845383759742305	0.6625484327527265	2.9695785045830115E-267	mesoderm development
GO:0043949	16515	202	3	1	1785	1	2	false	0.11316526610650565	0.6625484327527265	6.470086290974473E-273	regulation of cAMP-mediated signaling
GO:0051235	16515	296	3	1	7011	3	2	false	0.1214025144261181	0.6625484327527265	0.0	maintenance of location
GO:0043951	16515	83	3	1	661	1	3	false	0.12556732223902908	0.6625484327527265	7.153912483722205E-108	negative regulation of cAMP-mediated signaling
GO:0050878	16515	455	3	1	3583	1	1	false	0.12698855707515305	0.6625484327527265	0.0	regulation of body fluid levels
GO:0001568	16515	628	3	1	4812	1	2	false	0.13050706566916068	0.6625484327527265	0.0	blood vessel development
GO:1904064	16515	115	3	1	856	1	3	false	0.13434579439255584	0.6625484327527265	5.205153395353041E-146	positive regulation of cation transmembrane transport
GO:0015711	16515	355	3	1	2603	1	2	false	0.1363810987320495	0.6625484327527265	0.0	organic anion transport
GO:1901342	16515	292	3	1	2005	1	2	false	0.14563591022432387	0.6625484327527265	0.0	regulation of vasculature development
GO:0015103	16515	119	3	1	808	1	3	false	0.147277227722767	0.6625484327527265	5.4617523317897555E-146	inorganic anion transmembrane transporter activity
GO:0060402	16515	146	3	1	938	1	3	false	0.15565031982938407	0.6625484327527265	2.0154911462431972E-175	calcium ion transport into cytosol
GO:0007507	16515	522	3	1	3325	1	2	false	0.1569924812032556	0.6625484327527265	0.0	heart development
GO:0001944	16515	651	3	1	4127	1	2	false	0.15774170099329327	0.6625484327527265	0.0	vasculature development
GO:0007186	16515	729	3	1	4610	1	1	false	0.1581344902385934	0.6625484327527265	0.0	G protein-coupled receptor signaling pathway
GO:0001704	16515	157	3	1	989	1	2	false	0.15874620829120833	0.6625484327527265	3.2319245423219463E-187	formation of primary germ layer
GO:0072358	16515	659	3	1	4127	1	2	false	0.15968015507614733	0.6625484327527265	0.0	cardiovascular system development
GO:0051094	16515	1228	3	1	7511	1	3	false	0.16349354280371506	0.6625484327527265	0.0	positive regulation of developmental process
GO:1904427	16515	60	3	1	362	1	4	false	0.1657458563536049	0.6625484327527265	4.447408815273803E-70	positive regulation of calcium ion transmembrane transport
GO:0060341	16515	720	3	1	4068	1	2	false	0.17699115044262173	0.6625484327527265	0.0	regulation of cellular localization
GO:0022853	16515	156	3	1	866	1	2	false	0.18013856812933493	0.6625484327527265	1.2109719550612983E-176	active ion transmembrane transporter activity
GO:0023057	16515	1267	3	1	7020	1	3	false	0.18048433048402152	0.6625484327527265	0.0	negative regulation of signaling
GO:1902532	16515	532	3	1	2835	1	3	false	0.1876543209874952	0.6625484327527265	0.0	negative regulation of intracellular signal transduction
GO:0048646	16515	989	3	1	5265	1	2	false	0.18784425451145495	0.6625484327527265	0.0	anatomical structure formation involved in morphogenesis
GO:0010648	16515	1264	3	1	6700	1	3	false	0.18865671641824697	0.6625484327527265	0.0	negative regulation of cell communication
GO:0035295	16515	939	3	1	4812	1	2	false	0.1951371571073339	0.6625484327527265	0.0	tube development
GO:0051240	16515	1553	3	1	7916	1	3	false	0.19618494189035546	0.6625484327527265	0.0	positive regulation of multicellular organismal process
GO:0060089	16515	856	3	1	11969	3	1	false	0.19959101320738645	0.6625484327527265	0.0	molecular transducer activity
GO:0034767	16515	122	3	1	1153	2	4	false	0.20050803459582933	0.6625484327527265	2.161109787354729E-168	positive regulation of ion transmembrane transport
GO:0019932	16515	499	3	1	2462	1	1	false	0.20268074736002442	0.6625484327527265	0.0	second-messenger-mediated signaling
GO:0051928	16515	101	3	1	487	1	3	false	0.207392197125233	0.6625484327527265	2.4194230240450862E-107	positive regulation of calcium ion transport
GO:0048598	16515	533	3	1	2563	1	2	false	0.20795942255177813	0.6625484327527265	0.0	embryonic morphogenesis
GO:0043270	16515	219	3	1	1946	2	3	false	0.21246350697638655	0.6625484327527265	1.7089279859771584E-296	positive regulation of ion transport
GO:0051208	16515	121	3	1	566	1	2	false	0.21378091872791216	0.6625484327527265	6.787432727232712E-127	sequestering of calcium ion
GO:0009790	16515	929	3	1	4343	1	1	false	0.21390743725528844	0.6625484327527265	0.0	embryo development
GO:0035556	16515	2462	3	1	11378	1	2	false	0.21638249252807953	0.6625484327527265	0.0	intracellular signal transduction
GO:0006811	16515	1419	3	2	4702	3	1	false	0.21820145353707543	0.6625484327527265	0.0	ion transport
GO:0048332	16515	159	3	1	705	1	2	false	0.22553191489363358	0.6625484327527265	1.0012234909143467E-162	mesoderm morphogenesis
GO:0048729	16515	682	3	1	3010	1	2	false	0.22657807309004077	0.6625484327527265	0.0	tissue morphogenesis
GO:0050793	16515	2287	3	1	9945	1	2	false	0.22996480643445902	0.6625484327527265	0.0	regulation of developmental process
GO:0034764	16515	165	3	1	1977	3	3	false	0.23017057147268247	0.6625484327527265	8.942121599046844E-246	positive regulation of transmembrane transport
GO:0005623	16515	1465	3	1	11845	2	1	false	0.23207394738811127	0.6625484327527265	0.0	cell
GO:0042493	16515	892	3	1	3829	1	1	false	0.23295899712695825	0.6625484327527265	0.0	response to drug
GO:0045765	16515	267	3	1	1132	1	3	false	0.23586572438170605	0.6625484327527265	9.939404513532307E-268	regulation of angiogenesis
GO:0051281	16515	35	3	1	148	1	4	false	0.23648648648647802	0.6625484327527265	9.018905879742209E-35	positive regulation of release of sequestered calcium ion into cytosol
GO:0072359	16515	983	3	1	4127	1	1	false	0.23818754543218112	0.6625484327527265	0.0	circulatory system development
GO:0009968	16515	1148	3	1	4789	1	5	false	0.23971601587033317	0.6625484327527265	0.0	negative regulation of signal transduction
GO:0098805	16515	1574	3	1	6329	1	1	false	0.24869647653637014	0.6779534086402419	0.0	whole membrane
GO:0008514	16515	118	3	1	453	1	2	false	0.260485651214076	0.694600335495078	3.3840813425532063E-112	organic anion transmembrane transporter activity
GO:1901698	16515	1008	3	1	3829	1	1	false	0.26325411334523957	0.694600335495078	0.0	response to nitrogen compound
GO:0048869	16515	3513	3	1	13027	1	2	false	0.269670683962033	0.694600335495078	0.0	cellular developmental process
GO:0008509	16515	229	3	1	835	1	2	false	0.27425149700592	0.694600335495078	3.034616677634203E-212	anion transmembrane transporter activity
GO:1903169	16515	132	3	1	481	1	3	false	0.2744282744282673	0.694600335495078	4.3658710129635065E-122	regulation of calcium ion transmembrane transport
GO:0051239	16515	2782	3	1	10089	1	2	false	0.27574586182970434	0.694600335495078	0.0	regulation of multicellular organismal process
GO:0014070	16515	845	3	1	2958	1	1	false	0.2856659905346113	0.6974750658788026	0.0	response to organic cyclic compound
GO:0051050	16515	859	3	1	7837	3	3	false	0.29413298950058964	0.6974750658788026	0.0	positive regulation of transport
GO:0007369	16515	157	3	1	533	1	4	false	0.2945590994371783	0.6974750658788026	1.267073060507811E-139	gastrulation
GO:0022603	16515	970	3	1	3247	1	2	false	0.2987372959656393	0.6974750658788026	0.0	regulation of anatomical structure morphogenesis
GO:0015698	16515	148	3	1	484	1	1	false	0.305785123966937	0.6974750658788026	9.745884648170868E-129	inorganic anion transport
GO:1904062	16515	271	3	1	882	1	2	false	0.3072562358277979	0.6974750658788026	1.7321194464145264E-235	regulation of cation transmembrane transport
GO:0006835	16515	74	3	1	239	1	1	false	0.30962343096231587	0.6974750658788026	1.0585357368581704E-63	dicarboxylic acid transport
GO:0010243	16515	931	3	1	2967	1	2	false	0.31378496798126876	0.6974750658788026	0.0	response to organonitrogen compound
GO:0048585	16515	1457	3	1	8481	2	3	false	0.31409454651859986	0.6974750658788026	0.0	negative regulation of response to stimulus
GO:0035239	16515	770	3	1	2445	1	2	false	0.3149284253573552	0.6974750658788026	0.0	tube morphogenesis
GO:0045766	16515	150	3	1	473	1	3	false	0.3171247357293565	0.6974750658788026	1.2060548627082368E-127	positive regulation of angiogenesis
GO:0043167	16515	2941	3	1	9221	1	1	false	0.31894588439683935	0.6974750658788026	0.0	ion binding
GO:0048523	16515	4164	3	1	12864	1	3	false	0.3236940298500609	0.7001642602191535	0.0	negative regulation of cellular process
GO:0070588	16515	289	3	1	845	1	2	false	0.3420118343194598	0.7185297847101126	6.396420433223522E-235	calcium ion transmembrane transport
GO:2000026	16515	1794	3	1	5196	1	3	false	0.345265588914855	0.7185297847101126	0.0	regulation of multicellular organismal development
GO:0044419	16515	1871	3	1	13878	3	1	false	0.3523978954526857	0.7185297847101126	0.0	interspecies interaction between organisms
GO:0010959	16515	324	3	1	915	1	2	false	0.35409836065578487	0.7185297847101126	1.9233683041247344E-257	regulation of metal ion transport
GO:0048522	16515	4621	3	1	12886	1	3	false	0.3586062393309947	0.7185297847101126	0.0	positive regulation of cellular process
GO:0007165	16515	4610	3	1	12851	1	5	false	0.3587269473171458	0.7185297847101126	0.0	signal transduction
GO:0023051	16515	3308	3	1	9004	1	2	false	0.3673922701004737	0.7185297847101126	0.0	regulation of signaling
GO:0009888	16515	1798	3	1	4812	1	1	false	0.3736492103072989	0.7185297847101126	0.0	tissue development
GO:0065008	16515	3583	3	1	9584	1	1	false	0.373852253754843	0.7185297847101126	0.0	regulation of biological quality
GO:0098590	16515	2390	3	1	6329	1	2	false	0.37762679728146903	0.7185297847101126	0.0	plasma membrane region
GO:0051279	16515	72	3	1	190	1	4	false	0.3789473684210641	0.7185297847101126	2.9632731550932746E-54	regulation of release of sequestered calcium ion into cytosol
GO:0098656	16515	264	3	1	1238	2	2	false	0.38115561777862683	0.7185297847101126	8.504692971374818E-278	anion transmembrane transport
GO:0015297	16515	54	3	1	140	1	1	false	0.38571428571427224	0.7185297847101126	4.154410259420833E-40	antiporter activity
GO:0051649	16515	801	3	1	5310	3	3	false	0.3877715035869819	0.7185297847101126	0.0	establishment of localization in cell
GO:1901700	16515	1487	3	1	3829	1	1	false	0.3883520501432656	0.7185297847101126	0.0	response to oxygen-containing compound
GO:0010646	16515	3269	3	1	8383	1	2	false	0.3899558630587546	0.7185297847101126	0.0	regulation of cell communication
GO:0007154	16515	5113	3	1	12841	1	1	false	0.39817771201378316	0.7260167464116916	0.0	cell communication
GO:0072511	16515	427	3	1	1064	1	1	false	0.40131578947379937	0.7260167464116916	2.3261580343959E-310	divalent inorganic cation transport
GO:0043269	16515	540	3	1	2360	2	2	false	0.40534627571332155	0.7267018816842431	0.0	regulation of ion transport
GO:0060401	16515	162	3	1	385	1	1	false	0.4207792207791969	0.7464103616010614	3.950000535518077E-113	cytosolic calcium ion transport
GO:0097553	16515	128	3	1	302	1	2	false	0.42384105960261276	0.7464103616010614	8.906057910662998E-89	calcium ion transmembrane import into cytosol
GO:0001525	16515	458	3	1	1048	1	2	false	0.43702290076317074	0.7628733092269383	5.5632098852366E-311	angiogenesis
GO:0022804	16515	247	3	1	969	2	1	false	0.4450251174850312	0.7640257103677297	4.405229710593728E-238	active transmembrane transporter activity
GO:0009653	16515	2361	3	1	5265	1	2	false	0.448433048434521	0.7640257103677297	0.0	anatomical structure morphogenesis
GO:0051924	16515	219	3	1	486	1	2	false	0.45061728395050293	0.7640257103677297	1.4791659368840653E-144	regulation of calcium ion transport
GO:0034762	16515	444	3	1	2438	3	2	false	0.4530403709718196	0.7640257103677297	0.0	regulation of transmembrane transport
GO:0042592	16515	1707	3	1	3583	1	1	false	0.4764164108288804	0.7966963508819094	0.0	homeostatic process
GO:0044403	16515	901	3	1	1871	1	1	false	0.48156066274726167	0.7985880990558756	0.0	symbiotic process
GO:0043168	16515	1438	3	1	2941	1	1	false	0.4889493369593451	0.8041398186356171	0.0	anion binding
GO:0034765	16515	368	3	1	1256	2	3	false	0.5003070520466205	0.8160746176826024	0.0	regulation of ion transmembrane transport
GO:0071944	16515	5612	3	1	10934	1	1	false	0.5132613865040625	0.8265401771283272	0.0	cell periphery
GO:0019935	16515	257	3	1	499	1	1	false	0.5150300601201637	0.8265401771283272	2.1433384155952373E-149	cyclic-nucleotide-mediated signaling
GO:1902531	16515	1775	3	1	3387	1	2	false	0.5240625922641011	0.834307646884449	0.0	regulation of intracellular signal transduction
GO:0050896	16515	7281	3	2	13878	3	1	false	0.5369377066449057	0.8370281150068375	0.0	response to stimulus
GO:0009966	16515	2880	3	1	5336	1	4	false	0.539730134934311	0.8370281150068375	0.0	regulation of signal transduction
GO:0070838	16515	422	3	1	779	1	2	false	0.5417201540437093	0.8370281150068375	1.6564569306744497E-232	divalent metal ion transport
GO:0051234	16515	4792	3	3	5875	3	1	false	0.542596114753176	0.8370281150068375	0.0	establishment of localization
GO:0032879	16515	2429	3	1	10462	3	2	false	0.5473615005749972	0.8378841431878804	0.0	regulation of localization
GO:0003674	16515	11969	3	3	14589	3	1	false	0.5521759367843886	0.8388016138938422	0.0	molecular_function
GO:0006820	16515	484	3	1	1419	2	1	false	0.5659898754662925	0.8480715959940098	0.0	anion transport
GO:0015291	16515	140	3	1	247	1	1	false	0.5668016194331824	0.8480715959940098	7.884775568303248E-73	secondary active transmembrane transporter activity
GO:0016020	16515	6329	3	1	10934	1	1	false	0.5788366563045235	0.8596156313776133	0.0	membrane
GO:0048878	16515	1045	3	1	1707	1	1	false	0.6121851200940747	0.8998648670411107	0.0	chemical homeostasis
GO:0048583	16515	3777	3	1	9953	2	2	false	0.6149830247115128	0.8998648670411107	0.0	regulation of response to stimulus
GO:0055082	16515	717	3	1	1156	1	2	false	0.6202422145332385	0.900935771475288	0.0	cellular chemical homeostasis
GO:0050794	16515	8239	3	1	12995	1	2	false	0.6340130819556123	0.9142652413707744	0.0	regulation of cellular process
GO:0048513	16515	3125	3	1	4812	1	2	false	0.6494181213633105	0.9271668379580208	0.0	animal organ development
GO:0048514	16515	544	3	1	834	1	2	false	0.6522781774579041	0.9271668379580208	3.51874571010287E-233	blood vessel morphogenesis
GO:0051049	16515	1594	3	1	5283	3	2	false	0.6596094221230109	0.9309381205849585	0.0	regulation of transport
GO:0034220	16515	1054	3	2	1710	3	2	false	0.671505981521066	0.9368856495618093	0.0	ion transmembrane transport
GO:0046942	16515	239	3	1	355	1	2	false	0.6732394366197926	0.9368856495618093	8.490336791523714E-97	carboxylic acid transport
GO:0072507	16515	447	3	1	652	1	2	false	0.6855828220858939	0.9412208398984393	1.5162498349701476E-175	divalent inorganic cation homeostasis
GO:0050801	16515	717	3	1	1045	1	1	false	0.6861244019140589	0.9412208398984393	1.6318728044228007E-281	ion homeostasis
GO:0007275	16515	4343	3	1	6284	1	2	false	0.6911203055396322	0.9412208398984393	0.0	multicellular organism development
GO:0022857	16515	969	3	2	1516	3	2	false	0.7035079541663065	0.9412208398984393	0.0	transmembrane transporter activity
GO:0051716	16515	5952	3	1	13037	2	2	false	0.7046775995641958	0.9412208398984393	0.0	cellular response to stimulus
GO:0006873	16515	590	3	1	834	1	2	false	0.7074340527576426	0.9412208398984393	3.900428870011724E-218	cellular ion homeostasis
GO:0048519	16515	4686	3	1	13878	3	2	false	0.7094629446470648	0.9412208398984393	0.0	negative regulation of biological process
GO:0055074	16515	410	3	1	571	1	2	false	0.7180385288966885	0.9462891870890134	8.549799163110391E-147	calcium ion homeostasis
GO:0072503	16515	432	3	1	591	1	2	false	0.7309644670052866	0.9522642390294124	9.438586831544698E-149	cellular divalent inorganic cation homeostasis
GO:0030001	16515	779	3	1	1064	1	1	false	0.7321428571432166	0.9522642390294124	1.0752815419801313E-267	metal ion transport
GO:0005901	16515	79	3	1	107	1	1	false	0.7383177570093723	0.9540599587328901	2.2238416076159037E-26	caveola
GO:0023052	16515	5095	3	1	13878	3	1	false	0.746549279549942	0.9584729460028287	0.0	signaling
GO:0032502	16515	5265	3	1	13878	3	1	false	0.7609849240888042	0.9642212839246342	0.0	developmental process
GO:0048518	16515	5275	3	1	13878	3	2	false	0.76181656941211	0.9642212839246342	0.0	positive regulation of biological process
GO:0006874	16515	401	3	1	520	1	3	false	0.7711538461537717	0.9642212839246342	8.128339723813053E-121	cellular calcium ion homeostasis
GO:0010033	16515	2958	3	1	3829	1	1	false	0.7725254635656792	0.9642212839246342	0.0	response to organic substance
GO:0042221	16515	3829	3	1	7281	2	1	false	0.7752532936077461	0.9642212839246342	0.0	response to chemical
GO:0051480	16515	314	3	1	401	1	1	false	0.7830423940149637	0.9678598534719116	1.6957984953835528E-90	regulation of cytosolic calcium ion concentration
GO:0006875	16515	511	3	1	636	1	2	false	0.8034591194966896	0.9869652146903779	3.29941028818315E-136	cellular metal ion homeostasis
GO:0032501	16515	6028	3	1	13878	3	1	false	0.8190509873980014	0.9977258823838947	0.0	multicellular organismal process
GO:0098662	16515	754	3	1	917	1	2	false	0.8222464558339635	0.9977258823838947	1.2439668276924448E-185	inorganic cation transmembrane transport
GO:0019933	16515	217	3	1	257	1	1	false	0.8443579766537549	0.9995839053749309	8.04754023007651E-48	cAMP-mediated signaling
GO:0051641	16515	2730	3	1	5875	3	1	false	0.846663426488957	0.9995839053749309	0.0	cellular localization
GO:0048731	16515	4127	3	1	4812	1	2	false	0.8576475477984249	0.9995839053749309	0.0	system development
GO:0008150	16515	13878	3	3	14589	3	1	false	0.8607945342954457	0.9995839053749309	0.0	biological_process
GO:0005886	16515	5537	3	1	6400	1	2	false	0.8651562500031486	0.9995839053749309	0.0	plasma membrane
GO:0055065	16515	571	3	1	652	1	2	false	0.8757668711654794	0.9995839053749309	1.1535948196394761E-105	metal ion homeostasis
GO:0007204	16515	277	3	1	314	1	1	false	0.8821656050954532	0.9995839053749309	5.145288079630229E-49	positive regulation of cytosolic calcium ion concentration
GO:0030003	16515	577	3	1	650	1	2	false	0.8876923076924097	0.9995839053749309	1.3574272566703099E-98	cellular cation homeostasis
GO:0055080	16515	640	3	1	717	1	1	false	0.8926080892606806	0.9995839053749309	1.3362150715858248E-105	cation homeostasis
GO:0071702	16515	2495	3	1	4702	3	1	false	0.8966654146407029	0.9995839053749309	0.0	organic substance transport
GO:0051209	16515	116	3	1	129	1	2	false	0.8992248062015504	0.9995839053749309	4.247450079401083E-18	release of sequestered calcium ion into cytosol
GO:0098655	16515	854	3	1	1249	2	2	false	0.9001573053308897	0.9995839053749309	0.0	cation transmembrane transport
GO:0005575	16515	11845	3	2	14589	3	1	false	0.9071973142816022	0.9995839053749309	0.0	cellular_component
GO:0098771	16515	651	3	1	717	1	1	false	0.9079497907950491	0.9995839053749309	4.095764458482241E-95	inorganic ion homeostasis
GO:0006816	16515	385	3	1	422	1	1	false	0.9123222748814519	0.9995839053749309	5.107891220533675E-54	calcium ion transport
GO:0001706	16515	157	3	1	172	1	2	false	0.912790697674451	0.9995839053749309	7.185799673807126E-22	endoderm formation
GO:0048856	16515	4812	3	1	5265	1	1	false	0.9139601139625344	0.9995839053749309	0.0	anatomical structure development
GO:0001705	16515	157	3	1	169	1	2	false	0.9289940828402272	0.9995839053749309	1.3160910549825359E-18	ectoderm formation
GO:0006812	16515	1064	3	1	1419	2	1	false	0.9375441693475743	0.9995839053749309	0.0	cation transport
GO:0006810	16515	4702	3	3	4792	3	1	false	0.9446963562444106	0.9995839053749309	1.9528703698435357E-193	transport
GO:0030154	16515	3328	3	1	3513	1	1	false	0.9473384571602879	0.9995839053749309	6.4067112836E-314	cell differentiation
GO:0098660	16515	820	3	1	1054	2	1	false	0.9508749736461624	0.9995839053749309	1.5108267658204105E-241	inorganic ion transmembrane transport
GO:0050789	16515	8917	3	1	13878	3	2	false	0.9543376509749695	0.9995839053749309	0.0	regulation of biological process
GO:0015318	16515	768	3	1	969	2	1	false	0.9571424916205675	0.9995839053749309	4.492427514227734E-214	inorganic molecular entity transmembrane transporter activity
GO:0016032	16515	865	3	1	901	1	1	false	0.9600443951157176	0.9995839053749309	3.222404924236653E-65	viral process
GO:0015075	16515	807	3	1	1202	3	2	false	0.9646932984299916	0.9995839053749309	0.0	ion transmembrane transporter activity
GO:0065007	16515	9584	3	1	13878	3	1	false	0.970392899401802	0.9995839053749309	0.0	biological regulation
GO:0098857	16515	315	3	1	324	1	1	false	0.9722222222220275	0.9995839053749309	1.0316692117906443E-17	membrane microdomain
GO:0001707	16515	157	3	1	159	1	2	false	0.987421383647851	0.9995839053749309	7.961149590001312E-5	mesoderm formation
GO:0005622	16515	10525	3	1	11845	2	1	false	0.9875896147787252	0.9995839053749309	0.0	intracellular
GO:0005488	16515	9221	3	1	11969	3	1	false	0.9879076368154629	0.9995839053749309	0.0	binding
GO:0038023	16515	850	3	1	856	1	1	false	0.9929906542054951	0.9995839053749309	1.862586969397614E-15	signaling receptor activity
GO:0110165	16515	10934	3	1	11845	2	1	false	0.9940908324389506	0.9995839053749309	0.0	cellular anatomical entity
GO:0045121	16515	314	3	1	315	1	1	false	0.9968253968255789	0.9995839053749309	0.0031746031746034678	membrane raft
GO:0009987	16515	12841	3	1	13878	3	1	false	0.9995839053749309	0.9995839053749309	0.0	cellular process
GO:0000000	16515	14589	3	3	0	0	0	true	1.0	1.0	1.0	Gene Ontology
GO:0015301	16515	17	3	1	17	1	1	true	1.0	1.0	1.0	anion:anion antiporter activity
