## Supplementary File S3 for "PIGNON: A protein-protein interaction-guided functional enrichment analysis for quantitative proteomics": table-mcl2_cluster1088-Parent-Child-Union-Benjamini-Hochberg.txt

ID	Pop.total	Pop.term	Study.total	Study.term	Pop.family	Study.family	nparents	is.trivial	p	p.adjusted	p.min	name
GO:0016307	16515	15	3	2	1444	2	3	false	1.0078264925922303E-4	0.017435398321845583	5.684307105629076E-36	phosphatidylinositol phosphate kinase activity
GO:0031254	16515	12	3	1	10934	2	1	false	0.0021938838907303035	0.12777012809123525	1.6504810594583706E-40	cell trailing edge
GO:0046834	16515	111	3	2	2348	2	2	false	0.0022156669611196863	0.12777012809123525	1.7623732090459234E-193	lipid phosphorylation
GO:0001931	16515	12	3	1	1906	1	2	false	0.006295907660016137	0.27229800629569795	2.157401985023379E-31	uropod
GO:0006644	16515	380	3	2	3365	2	3	false	0.01272277218974426	0.44020791776515145	0.0	phospholipid metabolic process
GO:0044255	16515	922	3	2	8924	3	2	false	0.029792741500501062	0.7496666666666085	0.0	cellular lipid metabolic process
GO:0019637	16515	1008	3	2	9042	3	2	false	0.03448678584838062	0.7496666666666085	0.0	organophosphate metabolic process
GO:0045837	16515	13	3	1	375	1	1	false	0.03466666666666398	0.7496666666666085	2.649889922042224E-24	negative regulation of membrane potential
GO:0006629	16515	1169	3	2	8996	3	2	false	0.046241886304914645	0.7702534404370658	0.0	lipid metabolic process
GO:0000151	16515	276	3	1	10545	2	2	false	0.05166444697151208	0.7702534404370658	0.0	ubiquitin ligase complex
GO:0051271	16515	274	3	1	5240	1	3	false	0.05229007633589636	0.7702534404370658	0.0	negative regulation of cellular component movement
GO:0040013	16515	286	3	1	5353	1	3	false	0.053427984307773346	0.7702534404370658	0.0	negative regulation of locomotion
GO:0014066	16515	120	3	1	1789	1	2	false	0.06707657909446048	0.8926344756416663	1.9292245099603263E-190	regulation of phosphatidylinositol 3-kinase signaling
GO:0048017	16515	186	3	1	2462	1	1	false	0.0755483346872905	0.9220439596333087	1.6568181706058024E-285	inositol lipid-mediated signaling
GO:0030258	16515	269	3	2	922	2	1	false	0.08489781690660449	0.9220439596333087	6.294618240327923E-241	lipid modification
GO:0045017	16515	227	3	1	4759	2	3	false	0.09313253594148223	0.9220439596333087	0.0	glycerolipid biosynthetic process
GO:0008654	16515	240	3	1	4756	2	4	false	0.09838875284200543	0.9220439596333087	0.0	phospholipid biosynthetic process
GO:0042391	16515	375	3	1	3583	1	1	false	0.10466089868832205	0.9220439596333087	0.0	regulation of membrane potential
GO:0010942	16515	661	3	1	5164	1	3	false	0.12800154918662304	0.9220439596333087	0.0	positive regulation of cell death
GO:0016604	16515	754	3	1	10934	2	2	false	0.13316891947335735	0.9220439596333087	0.0	nuclear body
GO:0044389	16515	301	3	1	2163	1	1	false	0.13915857605189538	0.9220439596333087	0.0	ubiquitin-like protein ligase binding
GO:0051246	16515	2575	3	2	6895	2	4	false	0.13943770507670464	0.9220439596333087	0.0	regulation of protein metabolic process
GO:2000146	16515	250	3	1	1472	1	4	false	0.169836956521634	0.9220439596333087	1.9209271498882467E-290	negative regulation of cell motility
GO:0046854	16515	91	3	2	216	2	2	false	0.17635658914726812	0.9220439596333087	2.540191866626185E-63	phosphatidylinositol phosphorylation
GO:0010917	16515	12	3	1	68	1	2	false	0.1764705882352932	0.9220439596333087	1.373244275449556E-13	negative regulation of mitochondrial membrane potential
GO:0030336	16515	236	3	1	1326	1	3	false	0.17797888386115357	0.9220439596333087	7.121135106725915E-269	negative regulation of cell migration
GO:0051881	16515	67	3	1	375	1	1	false	0.17866666666665076	0.9220439596333087	6.74303295793323E-76	regulation of mitochondrial membrane potential
GO:0046486	16515	395	3	2	922	2	1	false	0.1832748050431913	0.9220439596333087	1.3937572883699088E-272	glycerolipid metabolic process
GO:0005654	16515	1101	3	1	10934	2	2	false	0.19125894286302064	0.9220439596333087	0.0	nucleoplasm
GO:0001933	16515	387	3	1	2003	1	4	false	0.19321018472299856	0.9220439596333087	0.0	negative regulation of protein phosphorylation
GO:0051270	16515	896	3	1	8723	2	3	false	0.19489370456418462	0.9220439596333087	0.0	regulation of cellular component movement
GO:0016740	16515	2841	3	2	6357	2	1	false	0.19968869270163794	0.9220439596333087	0.0	transferase activity
GO:0016308	16515	7	3	2	15	2	1	false	0.19999999999999962	0.9220439596333087	1.5540015540015518E-4	1-phosphatidylinositol-4-phosphate 5-kinase activity
GO:0010563	16515	514	3	1	4325	2	3	false	0.22358819975055305	0.9220439596333087	0.0	negative regulation of phosphorus metabolic process
GO:0008610	16515	616	3	1	5059	2	2	false	0.22872125526246234	0.9220439596333087	0.0	lipid biosynthetic process
GO:0031463	16515	36	3	1	155	1	1	false	0.23225806451612754	0.9220439596333087	4.330020518187721E-36	Cul3-RING ubiquitin ligase complex
GO:0090407	16515	624	3	1	4895	2	2	false	0.2387263719132785	0.9220439596333087	0.0	organophosphate biosynthetic process
GO:0051674	16515	1451	3	1	5875	1	1	false	0.2469787234045152	0.9220439596333087	0.0	localization of cell
GO:0031400	16515	549	3	1	4015	2	3	false	0.2548068063146035	0.9220439596333087	0.0	negative regulation of protein modification process
GO:0051171	16515	4412	3	2	8635	2	2	false	0.26103465930102876	0.9220439596333087	0.0	regulation of nitrogen compound metabolic process
GO:0050789	16515	8917	3	3	13878	3	2	false	0.26523046784051957	0.9220439596333087	0.0	regulation of biological process
GO:0040012	16515	891	3	1	9059	3	2	false	0.2670223766680236	0.9220439596333087	0.0	regulation of locomotion
GO:0006793	16515	3009	3	2	8863	3	1	false	0.2674964151954986	0.9220439596333087	0.0	phosphorus metabolic process
GO:0043412	16515	3949	3	2	7606	2	1	false	0.2695310097224153	0.9220439596333087	0.0	macromolecule modification
GO:0044257	16515	735	3	1	4887	2	3	false	0.27820432314529964	0.9220439596333087	0.0	cellular protein catabolic process
GO:0044265	16515	1103	3	1	7226	2	3	false	0.28200441121478537	0.9220439596333087	0.0	cellular macromolecule catabolic process
GO:1902494	16515	1314	3	1	4639	1	1	false	0.2832507005815175	0.9220439596333087	0.0	catalytic complex
GO:0030163	16515	878	3	1	5628	2	3	false	0.2876969970022839	0.9220439596333087	0.0	protein catabolic process
GO:0009057	16515	1319	3	1	8030	2	2	false	0.30155412656292	0.9220439596333087	0.0	macromolecule catabolic process
GO:0051248	16515	992	3	1	6003	2	4	false	0.30321660229407227	0.9220439596333087	0.0	negative regulation of protein metabolic process
GO:0010941	16515	1424	3	1	8412	2	2	false	0.3099242873820531	0.9220439596333087	0.0	regulation of cell death
GO:0008152	16515	9406	3	3	13878	3	1	false	0.311307534642788	0.9220439596333087	0.0	metabolic process
GO:0044237	16515	8863	3	3	13059	3	2	false	0.31258291817970607	0.9220439596333087	0.0	cellular metabolic process
GO:0032269	16515	939	3	1	5476	2	4	false	0.31357315108346673	0.9220439596333087	0.0	negative regulation of cellular protein metabolic process
GO:0045936	16515	514	3	1	2991	2	3	false	0.31421332000386204	0.9220439596333087	0.0	negative regulation of phosphate metabolic process
GO:0040011	16515	1650	3	1	13878	3	1	false	0.31597343074473105	0.9220439596333087	0.0	locomotion
GO:0042995	16515	1906	3	1	10934	2	1	false	0.3182634551571402	0.9220439596333087	0.0	cell projection
GO:1901565	16515	1167	3	1	6503	2	2	false	0.326729593557793	0.9220439596333087	0.0	organonitrogen compound catabolic process
GO:0065007	16515	9584	3	3	13878	3	1	false	0.32931968937529044	0.9220439596333087	0.0	biological regulation
GO:0016772	16515	1632	3	2	2841	2	1	false	0.3299016910333717	0.9220439596333087	0.0	transferase activity, transferring phosphorus-containing groups
GO:0043068	16515	611	3	1	1849	1	3	false	0.3304488912922564	0.9220439596333087	0.0	positive regulation of programmed cell death
GO:0060255	16515	4602	3	2	7947	2	2	false	0.3353104387060816	0.9220439596333087	0.0	regulation of macromolecule metabolic process
GO:0042326	16515	423	3	1	2287	2	3	false	0.3357732338549043	0.9220439596333087	0.0	negative regulation of phosphorylation
GO:0030162	16515	660	3	1	3385	2	2	false	0.35198571084346053	0.9360368564853369	0.0	regulation of proteolysis
GO:0016301	16515	1426	3	2	2396	2	2	false	0.35411315309825675	0.9360368564853369	0.0	kinase activity
GO:0043065	16515	606	3	1	1697	1	3	false	0.3571007660579898	0.9360368564853369	0.0	positive regulation of apoptotic process
GO:0019899	16515	2163	3	1	5904	1	1	false	0.3663617886166677	0.9404341057693075	0.0	enzyme binding
GO:0046488	16515	196	3	2	322	2	1	false	0.36976838683458146	0.9404341057693075	5.509634332467829E-93	phosphatidylinositol metabolic process
GO:0098590	16515	2390	3	1	6329	1	2	false	0.37762679728146903	0.9404341057693075	0.0	plasma membrane region
GO:0008219	16515	1921	3	1	12841	3	1	false	0.3850305726343325	0.9404341057693075	0.0	cell death
GO:0035556	16515	2462	3	1	11378	2	2	false	0.38595850583595853	0.9404341057693075	0.0	intracellular signal transduction
GO:0019222	16515	5105	3	2	11880	3	2	false	0.3952564548019187	0.9497134261212768	0.0	regulation of metabolic process
GO:0051603	16515	680	3	1	1685	1	2	false	0.40356083086041356	0.952324418593467	0.0	proteolysis involved in cellular protein catabolic process
GO:0006928	16515	2076	3	1	12841	3	1	false	0.41084984678198044	0.952324418593467	0.0	movement of cell or subcellular component
GO:0051172	16515	1965	3	1	8407	2	3	false	0.4128574069046822	0.952324418593467	0.0	negative regulation of nitrogen compound metabolic process
GO:0043233	16515	3948	3	1	9283	1	2	false	0.42529354734620334	0.9542998052135385	0.0	organelle lumen
GO:0070013	16515	3948	3	1	9004	1	2	false	0.4384717903129156	0.9542998052135385	0.0	intracellular organelle lumen
GO:0044267	16515	4687	3	2	7022	2	2	false	0.4454894664174202	0.9542998052135385	0.0	cellular protein metabolic process
GO:0005634	16515	3375	3	1	7335	1	1	false	0.46012269938630634	0.9542998052135385	0.0	nucleus
GO:0036211	16515	3764	3	2	5415	2	2	false	0.483133465065599	0.9542998052135385	0.0	protein modification process
GO:0051174	16515	1639	3	1	5798	2	2	false	0.4854922819014073	0.9542998052135385	0.0	regulation of phosphorus metabolic process
GO:0070647	16515	1066	3	1	3764	2	1	false	0.4862651133873587	0.9542998052135385	0.0	protein modification by small protein conjugation or removal
GO:0010605	16515	2252	3	1	7683	2	3	false	0.5003401004041759	0.9542998052135385	0.0	negative regulation of macromolecule metabolic process
GO:0016607	16515	385	3	1	754	1	1	false	0.5106100795757044	0.9542998052135385	4.304345065343082E-226	nuclear speck
GO:1901575	16515	1956	3	1	9133	3	2	false	0.5147678385363954	0.9542998052135385	0.0	organic substance catabolic process
GO:0010498	16515	456	3	1	878	1	2	false	0.519362186788245	0.9542998052135385	3.558302174652053E-263	proteasomal protein catabolic process
GO:0006650	16515	322	3	2	446	2	2	false	0.5207940746713298	0.9542998052135385	7.689835624801014E-114	glycerophospholipid metabolic process
GO:0080090	16515	4581	3	2	8908	3	2	false	0.5213818753938133	0.9542998052135385	0.0	regulation of primary metabolic process
GO:1902531	16515	1775	3	1	3387	1	2	false	0.5240625922641011	0.9542998052135385	0.0	regulation of intracellular signal transduction
GO:0006508	16515	1639	3	1	5250	2	1	false	0.526958967242649	0.9542998052135385	0.0	proteolysis
GO:0031324	16515	2129	3	1	9593	3	4	false	0.529008779752223	0.9542998052135385	0.0	negative regulation of cellular metabolic process
GO:2000145	16515	829	3	1	1544	1	3	false	0.5369170984451738	0.9542998052135385	0.0	regulation of cell motility
GO:0009966	16515	2880	3	1	5336	1	4	false	0.539730134934311	0.9542998052135385	0.0	regulation of signal transduction
GO:0044248	16515	2055	3	1	8923	3	2	false	0.5440528748637141	0.9542998052135385	0.0	cellular catabolic process
GO:0043632	16515	602	3	1	1103	1	1	false	0.5457842248411829	0.9542998052135385	0.0	modification-dependent macromolecule catabolic process
GO:0003824	16515	6357	3	2	11969	3	1	false	0.5466266953838821	0.9542998052135385	0.0	catalytic activity
GO:0032879	16515	2429	3	1	10462	3	2	false	0.5473615005749972	0.9542998052135385	0.0	regulation of localization
GO:0016310	16515	2217	3	2	2991	2	1	false	0.5493483795857319	0.9542998052135385	0.0	phosphorylation
GO:0003674	16515	11969	3	3	14589	3	1	false	0.5521759367843886	0.9542998052135385	0.0	molecular_function
GO:1990234	16515	726	3	1	1314	1	1	false	0.5525114155252855	0.9542998052135385	0.0	transferase complex
GO:0031461	16515	155	3	1	276	1	1	false	0.561594202898581	0.9542998052135385	1.3903744105371244E-81	cullin-RING ubiquitin ligase complex
GO:0009892	16515	2467	3	1	10162	3	3	false	0.5658426190532855	0.9542998052135385	0.0	negative regulation of metabolic process
GO:0030334	16515	777	3	1	1360	1	2	false	0.5713235294118674	0.9542998052135385	0.0	regulation of cell migration
GO:0009056	16515	2357	3	1	9406	3	1	false	0.5791558615010455	0.9542998052135385	0.0	catabolic process
GO:0001932	16515	1331	3	1	2298	1	3	false	0.5791993037423211	0.9542998052135385	0.0	regulation of protein phosphorylation
GO:0031974	16515	3948	3	1	10934	2	1	false	0.5917966410028784	0.9617777132741263	0.0	membrane-enclosed lumen
GO:0032268	16515	2427	3	1	6488	2	3	false	0.6082542586839568	0.9617777132741263	0.0	regulation of cellular protein metabolic process
GO:0016773	16515	1274	3	2	1632	2	1	false	0.6092895312626407	0.9617777132741263	0.0	phosphotransferase activity, alcohol group as acceptor
GO:0031981	16515	2789	3	1	4497	1	2	false	0.6201912386041649	0.9617777132741263	0.0	nuclear lumen
GO:0010646	16515	3269	3	1	8383	2	2	false	0.6278745320764318	0.9617777132741263	0.0	regulation of cell communication
GO:0031399	16515	1687	3	1	4320	2	2	false	0.6285761450241856	0.9617777132741263	0.0	regulation of protein modification process
GO:0032991	16515	4639	3	1	11845	2	1	false	0.6299207126241301	0.9617777132741263	0.0	protein-containing complex
GO:0019538	16515	5250	3	2	8935	3	3	false	0.6300362904048815	0.9617777132741263	0.0	protein metabolic process
GO:0043161	16515	403	3	1	635	1	2	false	0.6346456692912988	0.9617777132741263	2.8386962439804797E-180	proteasome-mediated ubiquitin-dependent protein catabolic process
GO:0005515	16515	5904	3	1	9221	1	1	false	0.6402776271612878	0.9617777132741263	0.0	protein binding
GO:0006464	16515	3764	3	2	4687	2	2	false	0.644891414680917	0.9617777132741263	0.0	cellular protein modification process
GO:0006661	16515	117	3	1	276	2	2	false	0.6690118577075467	0.9692561516373528	4.1957986905064308E-81	phosphatidylinositol biosynthetic process
GO:0048870	16515	1451	3	1	2148	1	3	false	0.675512104283355	0.9692561516373528	0.0	cell motility
GO:0043067	16515	1303	3	1	1919	1	2	false	0.6789994788957627	0.9692561516373528	0.0	regulation of programmed cell death
GO:0048523	16515	4164	3	1	12864	3	3	false	0.6906991022846116	0.9692561516373528	0.0	negative regulation of cellular process
GO:0050794	16515	8239	3	2	12995	3	2	false	0.6962203657135632	0.9692561516373528	0.0	regulation of cellular process
GO:0048519	16515	4686	3	1	13878	3	2	false	0.7094629446470648	0.9692561516373528	0.0	negative regulation of biological process
GO:0048522	16515	4621	3	1	12886	3	3	false	0.7361739634427935	0.9692561516373528	0.0	positive regulation of cellular process
GO:0007165	16515	4610	3	1	12851	3	5	false	0.736323000312838	0.9692561516373528	0.0	signal transduction
GO:0023052	16515	5095	3	1	13878	3	1	false	0.746549279549942	0.9692561516373528	0.0	signaling
GO:0023051	16515	3308	3	1	9004	3	2	false	0.7468841002013573	0.9692561516373528	0.0	regulation of signaling
GO:0065008	16515	3583	3	1	9584	3	1	false	0.7545577749466303	0.9692561516373528	0.0	regulation of biological quality
GO:0042981	16515	1289	3	1	1705	1	2	false	0.7560117302046409	0.9692561516373528	0.0	regulation of apoptotic process
GO:0048583	16515	3777	3	1	9953	3	2	false	0.761120007490927	0.9692561516373528	0.0	regulation of response to stimulus
GO:0048518	16515	5275	3	1	13878	3	2	false	0.76181656941211	0.9692561516373528	0.0	positive regulation of biological process
GO:0071944	16515	5612	3	1	10934	2	1	false	0.7631083725987806	0.9692561516373528	0.0	cell periphery
GO:1901564	16515	6170	3	2	9003	3	2	false	0.7652867706170416	0.9692561516373528	0.0	organonitrogen compound metabolic process
GO:0007154	16515	5113	3	1	12841	3	1	false	0.7820596415246779	0.9692561516373528	0.0	cell communication
GO:0005622	16515	10525	3	2	11845	2	1	false	0.7895315334192725	0.9692561516373528	0.0	intracellular
GO:0009987	16515	12841	3	3	13878	3	1	false	0.7921516040267216	0.9692561516373528	0.0	cellular process
GO:0044238	16515	8708	3	3	9406	3	1	false	0.7934676642863485	0.9692561516373528	0.0	primary metabolic process
GO:0019220	16515	1639	3	1	2991	2	2	false	0.7957582893587414	0.9692561516373528	0.0	regulation of phosphate metabolic process
GO:0120025	16515	1906	3	1	2390	1	2	false	0.797489539750139	0.9692561516373528	0.0	plasma membrane bounded cell projection
GO:0014065	16515	146	3	1	183	1	1	false	0.7978142076502133	0.9692561516373528	1.335368812623798E-39	phosphatidylinositol 3-kinase signaling
GO:0046474	16515	205	3	1	367	2	3	false	0.8058248090409967	0.9692561516373528	9.913361938054178E-109	glycerophospholipid biosynthetic process
GO:0031323	16515	4758	3	1	11275	3	3	false	0.8069325197174639	0.9692561516373528	0.0	regulation of cellular metabolic process
GO:0044260	16515	6589	3	2	9167	3	2	false	0.8072478355527294	0.9692561516373528	0.0	cellular macromolecule metabolic process
GO:0051179	16515	5875	3	1	13878	3	1	false	0.808261700330652	0.9692561516373528	0.0	localization
GO:0043227	16515	7507	3	1	9283	1	1	false	0.808682537973074	0.9692561516373528	0.0	membrane-bounded organelle
GO:0043231	16515	7335	3	1	9029	1	2	false	0.812382323626683	0.9692561516373528	0.0	intracellular membrane-bounded organelle
GO:0016020	16515	6329	3	1	10934	2	1	false	0.8226437359952804	0.9712069249033843	0.0	membrane
GO:0032446	16515	886	3	1	1066	1	1	false	0.8311444652909008	0.9712069249033843	1.8746522401419E-209	protein modification by small protein conjugation
GO:0006468	16515	1849	3	1	4070	3	2	false	0.8375963476917505	0.9712069249033843	0.0	protein phosphorylation
GO:0051716	16515	5952	3	1	13037	3	2	false	0.8395267692835545	0.9712069249033843	0.0	cellular response to stimulus
GO:0110165	16515	10934	3	2	11845	2	1	false	0.8520889902826382	0.9712069249033843	0.0	cellular anatomical entity
GO:0019941	16515	592	3	1	690	1	2	false	0.8579710144924482	0.9712069249033843	8.138613953273877E-122	modification-dependent protein catabolic process
GO:0042325	16515	1477	3	1	2359	2	2	false	0.8603076086720399	0.9712069249033843	0.0	regulation of phosphorylation
GO:0008150	16515	13878	3	3	14589	3	1	false	0.8607945342954457	0.9712069249033843	0.0	biological_process
GO:0005886	16515	5537	3	1	6400	1	2	false	0.8651562500031486	0.9712069249033843	0.0	plasma membrane
GO:0071704	16515	8995	3	3	9406	3	1	false	0.874545178066278	0.9712069249033843	0.0	organic substance metabolic process
GO:0009058	16515	4757	3	1	9406	3	1	false	0.879295921929117	0.9712069249033843	0.0	biosynthetic process
GO:0044249	16515	4600	3	1	8896	3	2	false	0.8874224924639371	0.9712069249033843	0.0	cellular biosynthetic process
GO:1901576	16515	4681	3	1	9027	3	2	false	0.8884464649857995	0.9712069249033843	0.0	organic substance biosynthetic process
GO:0050896	16515	7281	3	1	13878	3	1	false	0.8926121448533996	0.9712069249033843	0.0	response to stimulus
GO:0016477	16515	1315	3	1	1451	1	1	false	0.9062715368704692	0.9726820499955054	2.5941692467191015E-195	cell migration
GO:0005575	16515	11845	3	2	14589	3	1	false	0.9071973142816022	0.9726820499955054	0.0	cellular_component
GO:0016567	16515	807	3	1	886	1	1	false	0.9108352144466583	0.9726820499955054	4.584485883610353E-115	protein ubiquitination
GO:0006915	16515	1695	3	1	1819	1	1	false	0.9318306761956433	0.9868322848926773	6.637702222380925E-196	apoptotic process
GO:0043170	16515	7606	3	2	8995	3	1	false	0.9358586414192498	0.9868322848926773	0.0	macromolecule metabolic process
GO:0031625	16515	285	3	1	301	1	1	false	0.9468438538205918	0.9868322848926773	6.914283224319179E-27	ubiquitin protein ligase binding
GO:0012501	16515	1819	3	1	1921	1	1	false	0.9469026548681181	0.9868322848926773	1.7730777300949983E-172	programmed cell death
GO:0006807	16515	8339	3	2	9406	3	1	false	0.9643396074374075	0.9915540540541602	0.0	nitrogen compound metabolic process
GO:0043229	16515	9004	3	1	10673	2	2	false	0.9755589388768211	0.9915540540541602	0.0	intracellular organelle
GO:0043226	16515	9283	3	1	10934	2	1	false	0.9772116647640889	0.9915540540541602	0.0	organelle
GO:0048015	16515	183	3	1	186	1	1	false	0.9838709677420177	0.9915540540541602	9.476517190403346E-7	phosphatidylinositol-mediated signaling
GO:0005488	16515	9221	3	1	11969	3	1	false	0.9879076368154629	0.9915540540541602	0.0	binding
GO:0006796	16515	2991	3	2	3009	2	1	false	0.9880697004732796	0.9915540540541602	1.6476590431454356E-47	phosphate-containing compound metabolic process
GO:0006511	16515	587	3	1	592	1	1	false	0.9915540540541602	0.9915540540541602	1.6785235000588023E-12	ubiquitin-dependent protein catabolic process
GO:0000000	16515	14589	3	3	0	0	0	true	1.0	1.0	1.0	Gene Ontology
