## Supplementary File S3 for "PIGNON: A protein-protein interaction-guided functional enrichment analysis for quantitative proteomics": table-mcl2_cluster1089-Parent-Child-Union-Benjamini-Hochberg.txt

ID	Pop.total	Pop.term	Study.total	Study.term	Pop.family	Study.family	nparents	is.trivial	p	p.adjusted	p.min	name
GO:0007034	16515	131	3	2	4702	2	1	false	7.704452322906955E-4	0.204938431789325	4.4956951669857444E-259	vacuolar transport
GO:0061952	16515	17	3	1	1951	1	2	false	0.008713480266529516	0.4190782221358532	4.436641862256422E-42	midbody abscission
GO:0036452	16515	25	3	1	5185	2	2	false	0.00962087931716734	0.4190782221358532	2.22379253315608E-68	ESCRT complex
GO:0045324	16515	15	3	1	2990	2	3	false	0.010009947287166268	0.4190782221358532	9.924477320498292E-41	late endosome to vacuole transport
GO:0052192	16515	33	3	1	3124	1	2	false	0.010563380281692413	0.4190782221358532	4.8627239145088117E-79	movement in environment of other organism involved in symbiotic interaction
GO:0000815	16515	10	3	1	1327	2	3	false	0.015020442122709246	0.4190782221358532	2.217259215456655E-25	ESCRT III complex
GO:1902410	16515	19	3	1	997	1	3	false	0.019057171514549383	0.4190782221358532	1.5305216468013754E-40	mitotic cytokinetic process
GO:0071985	16515	46	3	1	2128	1	1	false	0.02161654135336959	0.4190782221358532	7.355725780047762E-96	multivesicular body sorting pathway
GO:0032506	16515	33	3	1	1438	1	2	false	0.022948539638397818	0.4190782221358532	7.822045238400672E-68	cytokinetic process
GO:1902188	16515	14	3	1	565	1	4	false	0.024778761061950618	0.4190782221358532	3.0355839723402206E-28	positive regulation of viral release from host cell
GO:0070050	16515	31	3	1	1145	1	2	false	0.027074235807860707	0.4190782221358532	1.8621376828102836E-61	neuron cellular homeostasis
GO:1904896	16515	10	3	1	353	1	1	false	0.028328611898014118	0.4190782221358532	1.3736709723038755E-19	ESCRT complex disassembly
GO:0046755	16515	25	3	1	865	1	2	false	0.028901734104058198	0.4190782221358532	8.266237821155956E-49	viral budding
GO:1902186	16515	29	3	1	985	1	3	false	0.02944162436547592	0.4190782221358532	2.0780151842487514E-56	regulation of viral release from host cell
GO:0000323	16515	673	3	2	3678	2	1	false	0.033440978952544	0.4190782221358532	0.0	lytic vacuole
GO:0010008	16515	454	3	2	2387	2	3	false	0.0361103083164708	0.4190782221358532	0.0	endosome membrane
GO:0031023	16515	125	3	1	6588	2	3	false	0.037590601125885484	0.4190782221358532	2.784338380726439E-268	microtubule organizing center organization
GO:0019076	16515	33	3	1	865	1	3	false	0.038150289017357134	0.4190782221358532	1.930338068264942E-60	viral release from host cell
GO:0036258	16515	30	3	1	772	1	2	false	0.03886010362695075	0.4190782221358532	1.1041589263164277E-54	multivesicular body assembly
GO:0007032	16515	71	3	1	1740	1	2	false	0.040804597701163986	0.4190782221358532	3.0161986031818925E-128	endosome organization
GO:0019068	16515	36	3	1	865	1	2	false	0.041618497109843826	0.4190782221358532	1.4410544643943453E-64	virion assembly
GO:0007080	16515	43	3	1	997	1	3	false	0.04312938816450672	0.4190782221358532	1.7231150197959035E-76	mitotic metaphase plate congression
GO:0051298	16515	64	3	1	1438	1	2	false	0.04450625869265052	0.4190782221358532	4.215717120503981E-113	centrosome duplication
GO:0099173	16515	160	3	1	6509	2	2	false	0.04856213933996767	0.4190782221358532	0.0	postsynapse organization
GO:0090224	16515	41	3	1	844	1	3	false	0.048578199052137526	0.4190782221358532	9.402629604350383E-71	regulation of spindle organization
GO:0006997	16515	119	3	1	4814	2	1	false	0.04883308785548781	0.4190782221358532	1.4677403379619203E-241	nucleus organization
GO:0016358	16515	238	3	1	4812	1	2	false	0.04945968412304025	0.4190782221358532	0.0	dendrite development
GO:0097708	16515	2016	3	2	9006	2	2	false	0.05008987160541843	0.4190782221358532	0.0	intracellular vesicle
GO:0031902	16515	125	3	2	551	2	2	false	0.05114667546610723	0.4190782221358532	1.818413384550911E-127	late endosome membrane
GO:0048524	16515	101	3	1	5605	3	3	false	0.053099909455754726	0.4190782221358532	5.778814809223339E-219	positive regulation of viral process
GO:0060236	16515	37	3	1	686	1	3	false	0.053935860058321336	0.4190782221358532	4.207855819457097E-62	regulation of mitotic spindle organization
GO:0048518	16515	5275	3	3	13878	3	2	false	0.054895102223561816	0.4190782221358532	0.0	positive regulation of biological process
GO:0090307	16515	56	3	1	1008	1	3	false	0.05555555555556835	0.4190782221358532	2.158283748013468E-93	mitotic spindle assembly
GO:0005768	16515	865	3	2	3629	2	2	false	0.056764341396447426	0.4190782221358532	0.0	endosome
GO:0050803	16515	205	3	1	3583	1	1	false	0.057214624616278936	0.4190782221358532	0.0	regulation of synapse structure or activity
GO:0099563	16515	22	3	1	377	1	1	false	0.05835543766578561	0.4190782221358532	4.3910759797853224E-36	modification of synaptic structure
GO:0007033	16515	150	3	1	4814	2	1	false	0.061353619986503044	0.4190782221358532	2.5103436758205805E-289	vacuole organization
GO:1905244	16515	13	3	1	204	1	2	false	0.06372549019607814	0.4190782221358532	8.682429094832902E-21	regulation of modification of synaptic structure
GO:0043903	16515	197	3	1	9012	3	2	false	0.06416309179379191	0.4190782221358532	0.0	regulation of symbiosis, encompassing mutualism through parasitism
GO:0046605	16515	52	3	1	808	1	3	false	0.06435643564356287	0.4190782221358532	2.81590268849476E-83	regulation of centrosome cycle
GO:0000281	16515	66	3	1	1015	1	2	false	0.06502463054188554	0.4190782221358532	1.767320318786174E-105	mitotic cytokinesis
GO:0007059	16515	293	3	1	12841	3	1	false	0.06690766332969354	0.4190782221358532	0.0	chromosome segregation
GO:0032886	16515	204	3	1	8500	3	2	false	0.0702938944453118	0.4190782221358532	0.0	regulation of microtubule-based process
GO:0099572	16515	345	3	1	9401	2	2	false	0.07205344836596574	0.4190782221358532	0.0	postsynaptic specialization
GO:0031982	16515	2029	3	2	7507	2	1	false	0.07302558113344068	0.4190782221358532	0.0	vesicle
GO:0016197	16515	219	3	1	2986	1	2	false	0.07334226389810128	0.4190782221358532	0.0	endosomal transport
GO:0002764	16515	372	3	1	4777	1	2	false	0.0778731421395251	0.4190782221358532	0.0	immune response-regulating signaling pathway
GO:0005770	16515	244	3	2	865	2	1	false	0.07933526011564267	0.4190782221358532	1.0840660328665757E-222	late endosome
GO:0050839	16515	471	3	1	5904	1	1	false	0.07977642276403751	0.4190782221358532	0.0	cell adhesion molecule binding
GO:0051303	16515	71	3	1	885	1	3	false	0.08022598870059228	0.4190782221358532	8.910185502689513E-107	establishment of chromosome localization
GO:0007098	16515	116	3	1	1442	1	2	false	0.08044382801667474	0.4190782221358532	1.430067185008574E-174	centrosome cycle
GO:0032501	16515	6028	3	3	13878	3	1	false	0.08192506598144499	0.4190782221358532	0.0	multicellular organismal process
GO:0051783	16515	166	3	1	1962	1	2	false	0.08460754332309231	0.4213127217438541	3.067883589034152E-246	regulation of nuclear division
GO:0090148	16515	167	3	1	1951	1	1	false	0.08559712967708667	0.4213127217438541	7.609672645238063E-247	membrane fission
GO:0051640	16515	807	3	2	2730	2	1	false	0.08730565879673775	0.4213127217438541	0.0	organelle localization
GO:1902115	16515	175	3	1	1973	1	3	false	0.0886974151039693	0.4213127217438541	7.218153431435595E-256	regulation of organelle assembly
GO:0007051	16515	163	3	1	1787	1	2	false	0.0912143256854577	0.42304633846603257	3.2835767599035126E-236	spindle organization
GO:1902850	16515	132	3	1	1431	1	2	false	0.09224318658281913	0.42304633846603257	1.630679668845291E-190	microtubule cytoskeleton organization involved in mitosis
GO:0000910	16515	163	3	1	1639	1	3	false	0.0994508846858483	0.44837178519382453	8.826736767311948E-230	cytokinesis
GO:1901673	16515	20	3	1	195	1	4	false	0.10256410256410761	0.4503703703695801	1.055471446531728E-27	regulation of mitotic spindle assembly
GO:0090169	16515	27	3	1	256	1	3	false	0.10546874999999843	0.4503703703695801	4.281959597071522E-37	regulation of spindle assembly
GO:0032509	16515	25	3	1	231	1	2	false	0.1082251082251079	0.4503703703695801	4.846569011606353E-34	endosome transport via multivesicular body sorting pathway
GO:0019904	16515	644	3	1	5904	1	1	false	0.10907859078564996	0.4503703703695801	0.0	protein domain specific binding
GO:0061919	16515	485	3	1	12841	3	1	false	0.10909134548273108	0.4503703703695801	0.0	process utilizing autophagic mechanism
GO:0031410	16515	2016	3	2	6076	2	2	false	0.11005291005271695	0.4503703703695801	0.0	cytoplasmic vesicle
GO:0051225	16515	100	3	1	816	1	2	false	0.12254901960788163	0.4818544697885614	3.5450625345655923E-131	spindle assembly
GO:0098552	16515	473	3	1	10934	3	3	false	0.12425632579640931	0.4818544697885614	0.0	side of membrane
GO:0097478	16515	473	3	1	10934	3	2	false	0.12425632579640931	0.4818544697885614	0.0	leaflet of membrane bilayer
GO:0051128	16515	2242	3	2	10141	3	2	false	0.12499232486996517	0.4818544697885614	0.0	regulation of cellular component organization
GO:0007088	16515	149	3	1	1155	1	4	false	0.1290043290042738	0.4902164502162405	3.909033707654409E-192	regulation of mitotic nuclear division
GO:0071944	16515	5612	3	3	10934	3	1	false	0.1351769837443055	0.5015923566880086	0.0	cell periphery
GO:0010256	16515	473	3	1	6509	2	1	false	0.1400668527317398	0.5015923566880086	0.0	endomembrane system organization
GO:0002768	16515	369	3	1	2606	1	2	false	0.1415963161935311	0.5015923566880086	0.0	immune response-regulating cell surface receptor signaling pathway
GO:0000070	16515	145	3	1	1013	1	3	false	0.14313919052326135	0.5015923566880086	6.274776549677634E-180	mitotic sister chromatid segregation
GO:0051301	16515	649	3	1	12841	3	1	false	0.14410020507797272	0.5015923566880086	0.0	cell division
GO:0009897	16515	297	3	1	5657	3	3	false	0.14940452657755834	0.5015923566880086	0.0	external side of plasma membrane
GO:0045597	16515	884	3	1	5910	1	4	false	0.14957698815616752	0.5015923566880086	0.0	positive regulation of cell differentiation
GO:0000819	16515	175	3	1	1132	1	2	false	0.15459363957600827	0.5015923566880086	6.231349964798849E-211	sister chromatid segregation
GO:0098805	16515	1574	3	2	6329	3	1	false	0.15474155855219945	0.5015923566880086	0.0	whole membrane
GO:1903902	16515	56	3	1	352	1	3	false	0.1590909090909017	0.5015923566880086	1.7950751270743253E-66	positive regulation of viral life cycle
GO:0050807	16515	196	3	1	2362	2	3	false	0.15910751231649517	0.5015923566880086	1.4384110403117421E-292	regulation of synapse organization
GO:0098813	16515	235	3	1	1468	1	2	false	0.16008174386927895	0.5015923566880086	1.417335171881471E-279	nuclear chromosome segregation
GO:0098794	16515	620	3	1	10934	3	2	false	0.1606617627180274	0.5015923566880086	0.0	postsynapse
GO:0022411	16515	554	3	1	6509	2	1	false	0.16299359696906016	0.5015923566880086	0.0	cellular component disassembly
GO:0051962	16515	478	3	1	2932	1	4	false	0.16302864938615794	0.5015923566880086	0.0	positive regulation of nervous system development
GO:0002253	16515	413	3	1	2527	1	2	false	0.16343490304685737	0.5015923566880086	0.0	activation of immune response
GO:0032418	16515	70	3	1	807	2	1	false	0.16605631247675856	0.5015923566880086	8.628117213732829E-103	lysosome localization
GO:0050000	16515	72	3	1	807	2	1	false	0.17057939062976685	0.5015923566880086	8.131329861912986E-105	chromosome localization
GO:0031346	16515	354	3	1	2059	1	3	false	0.1719281204467161	0.5015923566880086	0.0	positive regulation of cell projection organization
GO:0070507	16515	182	3	1	1034	1	3	false	0.1760154738877847	0.5015923566880086	3.4720163717168425E-208	regulation of microtubule cytoskeleton organization
GO:1900006	16515	73	3	1	407	1	3	false	0.1793611793611587	0.5015923566880086	1.3718503679614936E-82	positive regulation of dendrite development
GO:0050776	16515	807	3	1	4478	1	3	false	0.18021438142022062	0.5015923566880086	0.0	regulation of immune response
GO:0034330	16515	618	3	1	6509	2	1	false	0.1808894837383926	0.5015923566880086	0.0	cell junction organization
GO:0005774	16515	390	3	1	4059	2	3	false	0.18295505998182612	0.5015923566880086	0.0	vacuolar membrane
GO:0019725	16515	841	3	1	12869	3	3	false	0.18353273727628747	0.5015923566880086	0.0	cellular homeostasis
GO:0051239	16515	2782	3	2	10089	3	2	false	0.1861475967982022	0.5015923566880086	0.0	regulation of multicellular organismal process
GO:0052126	16515	33	3	1	176	1	2	false	0.18750000000000616	0.5015923566880086	1.691167212330125E-36	movement in host environment
GO:0032984	16515	353	3	1	1882	1	2	false	0.18756641870336366	0.5015923566880086	0.0	protein-containing complex disassembly
GO:0005773	16515	3678	3	2	8452	2	2	false	0.1893379910104127	0.5015923566880086	0.0	vacuole
GO:0009986	16515	740	3	1	10934	3	1	false	0.18962128083257832	0.5015923566880086	0.0	cell surface
GO:0016020	16515	6329	3	3	10934	3	1	false	0.19390158536551774	0.5015923566880086	0.0	membrane
GO:0007017	16515	896	3	1	12841	3	1	false	0.19507704564466383	0.5015923566880086	0.0	microtubule-based process
GO:0051701	16515	176	3	1	901	1	1	false	0.19533851276350522	0.5015923566880086	1.6715365821894953E-192	interaction with host
GO:0050778	16515	585	3	1	2983	1	4	false	0.1961112973517026	0.5015923566880086	0.0	positive regulation of immune response
GO:0048813	16515	144	3	1	680	1	3	false	0.2117647058823903	0.5325777114159961	9.06421590147617E-152	dendrite morphogenesis
GO:0002250	16515	354	3	1	1668	1	1	false	0.21223021582742702	0.5325777114159961	0.0	adaptive immune response
GO:0051641	16515	2730	3	2	5875	2	1	false	0.21588594527755847	0.5366884247086968	0.0	cellular localization
GO:0050792	16515	192	3	1	869	1	2	false	0.22094361334872115	0.5424483089144426	1.5167156871469213E-198	regulation of viral process
GO:0006955	16515	1668	3	1	7504	1	2	false	0.2222814498935122	0.5424483089144426	0.0	immune response
GO:0010720	16515	490	3	1	2161	1	3	false	0.22674687644615604	0.5445818439292099	0.0	positive regulation of cell development
GO:0044248	16515	2055	3	1	8923	1	2	false	0.23030370951582915	0.5445818439292099	0.0	cellular catabolic process
GO:0060249	16515	397	3	1	1707	1	1	false	0.23257176332763665	0.5445818439292099	0.0	anatomical structure homeostasis
GO:0006914	16515	485	3	1	2055	1	2	false	0.23600973235995804	0.5445818439292099	0.0	autophagy
GO:0051310	16515	56	3	1	237	1	2	false	0.23628691983123162	0.5445818439292099	8.676331398944954E-56	metaphase plate congression
GO:0012505	16515	3456	3	2	10934	3	3	false	0.2365387213172759	0.5445818439292099	0.0	endomembrane system
GO:0044087	16515	839	3	1	9710	3	2	false	0.23748681915709907	0.5445818439292099	0.0	regulation of cellular component biogenesis
GO:0040017	16515	513	3	1	5694	3	3	false	0.2467038895453402	0.5502245808043864	0.0	positive regulation of locomotion
GO:0051493	16515	503	3	1	2019	1	2	false	0.2491332342744797	0.5502245808043864	0.0	regulation of cytoskeleton organization
GO:0009056	16515	2357	3	1	9406	1	1	false	0.25058473314938123	0.5502245808043864	0.0	catabolic process
GO:0010976	16515	263	3	1	1044	1	4	false	0.2519157088122354	0.5502245808043864	4.282437784198403E-255	positive regulation of neuron projection development
GO:0032989	16515	1057	3	1	7814	2	3	false	0.2522570472547453	0.5502245808043864	0.0	cellular component morphogenesis
GO:0051130	16515	1112	3	1	8217	2	3	false	0.25235864232381633	0.5502245808043864	0.0	positive regulation of cellular component organization
GO:0050794	16515	8239	3	3	12995	3	2	false	0.2548219130141133	0.5510782834288954	0.0	regulation of cellular process
GO:0045666	16515	337	3	1	1301	1	3	false	0.2590315142199278	0.5534474845019941	2.4E-322	positive regulation of neuron differentiation
GO:0070925	16515	771	3	1	5515	2	2	false	0.26007870512311754	0.5534474845019941	0.0	organelle assembly
GO:0050789	16515	8917	3	3	13878	3	2	false	0.26523046784051957	0.5536980611012018	0.0	regulation of biological process
GO:0051656	16515	691	3	1	4820	2	2	false	0.2661951008234395	0.5536980611012018	0.0	establishment of organelle localization
GO:0040012	16515	891	3	1	9059	3	2	false	0.2670223766680236	0.5536980611012018	0.0	regulation of locomotion
GO:0031090	16515	3159	3	2	9284	3	2	false	0.26852274391750014	0.5536980611012018	0.0	organelle membrane
GO:0098978	16515	331	3	1	1222	1	1	false	0.2708674304420375	0.5542364345967844	3.922962351009685E-309	glutamatergic synapse
GO:0051649	16515	801	3	1	5310	2	3	false	0.2789640872062485	0.5653076678800998	0.0	establishment of localization in cell
GO:0050769	16515	427	3	1	1522	1	4	false	0.2805519053874188	0.5653076678800998	0.0	positive regulation of neurogenesis
GO:0050773	16515	150	3	1	529	1	2	false	0.2835538752362843	0.5653076678800998	2.660079483407983E-136	regulation of dendrite development
GO:0098984	16515	348	3	1	1222	1	1	false	0.2847790507365916	0.5653076678800998	3.52185E-316	neuron to neuron synapse
GO:0051960	16515	821	3	1	2749	1	2	false	0.2986540560206376	0.5821185972261	0.0	regulation of nervous system development
GO:0022402	16515	1438	3	1	12841	3	2	false	0.29975818989590775	0.5821185972261	0.0	cell cycle process
GO:0005771	16515	40	3	1	244	2	1	false	0.3015583889900198	0.5821185972261	7.691483739871339E-47	multivesicular body
GO:0001816	16515	686	3	1	6028	3	1	false	0.3040722468335233	0.5821185972261	0.0	cytokine production
GO:0046907	16515	1873	3	1	11294	2	3	false	0.304189793287323	0.5821185972261	0.0	intracellular transport
GO:0098796	16515	1005	3	1	8532	3	2	false	0.3134173661069874	0.5954929956032761	0.0	membrane protein complex
GO:0040011	16515	1650	3	1	13878	3	1	false	0.31597343074473105	0.5960917204120458	0.0	locomotion
GO:0007049	16515	1553	3	1	12841	3	1	false	0.32073302055780645	0.6008097427350458	0.0	cell cycle
GO:0050890	16515	265	3	1	817	1	1	false	0.3243574051407579	0.6033501382338573	8.929693059937898E-223	cognition
GO:0005623	16515	1465	3	1	11845	3	1	false	0.32706775529792936	0.6041312922332914	0.0	cell
GO:0065007	16515	9584	3	3	13878	3	1	false	0.32931968937529044	0.6041312922332914	0.0	biological regulation
GO:0051726	16515	1069	3	1	8439	3	2	false	0.33394958301135985	0.6053391053398469	0.0	regulation of cell cycle
GO:0060284	16515	839	3	1	2508	1	2	false	0.33452950558254696	0.6053391053398469	0.0	regulation of cell development
GO:0000904	16515	692	3	1	2048	1	2	false	0.33789062500004996	0.6072899070946843	0.0	cell morphogenesis involved in differentiation
GO:0044419	16515	1871	3	1	13878	3	1	false	0.3523978954526857	0.6258823529411879	0.0	interspecies interaction between organisms
GO:0098588	16515	1881	3	2	3159	2	1	false	0.3544744140042696	0.6258823529411879	0.0	bounding membrane of organelle
GO:0048858	16515	618	3	1	1730	1	3	false	0.3572254335257796	0.6258823529411879	0.0	cell projection morphogenesis
GO:0019058	16515	310	3	1	865	1	1	false	0.35838150289030446	0.6258823529411879	2.7186111839671737E-244	viral life cycle
GO:0080171	16515	54	3	1	150	1	1	false	0.36000000000000654	0.6258823529411879	4.0067778185480016E-42	lytic vacuole organization
GO:0002682	16515	1311	3	1	9249	3	2	false	0.3678419453544858	0.6353633601577482	0.0	regulation of immune system process
GO:1903900	16515	135	3	1	363	1	2	false	0.37190082644627886	0.6357232704402884	2.0974760944343533E-103	regulation of viral life cycle
GO:0030182	16515	1250	3	1	3328	1	2	false	0.37560096153843164	0.6357232704402884	0.0	neuron differentiation
GO:0002684	16515	887	3	1	6068	3	3	false	0.3776032875393875	0.6357232704402884	0.0	positive regulation of immune system process
GO:0048468	16515	1897	3	1	5006	1	3	false	0.3789452656821435	0.6357232704402884	0.0	cell development
GO:0099175	16515	95	3	1	250	1	2	false	0.38000000000002204	0.6357232704402884	1.530279701804826E-71	regulation of postsynapse organization
GO:0051179	16515	5875	3	2	13878	3	1	false	0.38589105521049927	0.641518510893939	0.0	localization
GO:0022008	16515	1450	3	1	3721	1	2	false	0.3896801934959465	0.641518510893939	0.0	neurogenesis
GO:0033043	16515	1180	3	1	5370	2	2	false	0.3912251621735219	0.641518510893939	0.0	regulation of organelle organization
GO:0031344	16515	627	3	1	2838	2	2	false	0.393110967201925	0.641518510893939	0.0	regulation of cell projection organization
GO:0030030	16515	1456	3	1	6509	2	1	false	0.397369893868878	0.6423210099827781	0.0	cell projection organization
GO:0001817	16515	632	3	1	2817	2	2	false	0.39843220544044505	0.6423210099827781	0.0	regulation of cytokine production
GO:0010975	16515	467	3	1	1149	1	3	false	0.40644038294169643	0.6512839871234413	0.0	regulation of neuron projection development
GO:0051276	16515	1114	3	1	4814	2	1	false	0.4093038941833995	0.6519451248669716	0.0	chromosome organization
GO:0051094	16515	1228	3	1	7511	3	3	false	0.41470612156411524	0.6566180258098492	0.0	positive regulation of developmental process
GO:0030054	16515	1821	3	1	10934	3	1	false	0.4210739562695423	0.662755457797031	0.0	cell junction
GO:0048285	16515	1165	3	1	4814	2	1	false	0.4254778918499691	0.6632880288719746	0.0	organelle fission
GO:0120035	16515	617	3	1	1447	1	2	false	0.4263994471319837	0.6632880288719746	0.0	regulation of plasma membrane bounded cell projection organization
GO:0036257	16515	31	3	1	71	1	1	false	0.4366197183098638	0.6739528189115117	7.88866388855605E-21	multivesicular body organization
GO:0045664	16515	602	3	1	1345	1	2	false	0.4475836431225906	0.6739528189115117	0.0	regulation of neuron differentiation
GO:0010564	16515	696	3	1	1553	1	2	false	0.44816484224120373	0.6739528189115117	0.0	regulation of cell cycle process
GO:0009653	16515	2361	3	1	5265	1	2	false	0.448433048434521	0.6739528189115117	0.0	anatomical structure morphogenesis
GO:0099159	16515	9	3	1	20	1	2	false	0.45000000000000057	0.6739528189115117	5.9537985234579775E-6	regulation of modification of postsynaptic structure
GO:0045595	16515	1604	3	1	8813	3	3	false	0.45270577477285956	0.6739528189115117	0.0	regulation of cell differentiation
GO:0002376	16515	2527	3	1	13878	3	1	false	0.45285703621140705	0.6739528189115117	0.0	immune system process
GO:0000226	16515	727	3	1	1603	1	2	false	0.4535246412975962	0.6739528189115117	0.0	microtubule cytoskeleton organization
GO:0043933	16515	1711	3	1	6509	2	1	false	0.4566644189757515	0.674848530264166	0.0	protein-containing complex subunit organization
GO:0050767	16515	737	3	1	1592	1	4	false	0.4629396984927175	0.680342319331839	0.0	regulation of neurogenesis
GO:0007346	16515	635	3	1	1360	1	2	false	0.4669117647059298	0.6813571079296361	0.0	regulation of mitotic cell cycle
GO:0048667	16515	545	3	1	1154	1	2	false	0.4722703639515174	0.6813571079296361	0.0	cell morphogenesis involved in neuron differentiation
GO:0071840	16515	6683	3	2	13878	3	1	false	0.47234086918273366	0.6813571079296361	0.0	cellular component organization or biogenesis
GO:0042592	16515	1707	3	1	3583	1	1	false	0.4764164108288804	0.6813571079296361	0.0	homeostatic process
GO:0007399	16515	1971	3	1	4127	1	1	false	0.4775866246659873	0.6813571079296361	0.0	nervous system development
GO:0051240	16515	1553	3	1	7916	3	3	false	0.4806881497663228	0.6813571079296361	0.0	positive regulation of multicellular organismal process
GO:0044403	16515	901	3	1	1871	1	1	false	0.48156066274726167	0.6813571079296361	0.0	symbiotic process
GO:0007010	16515	1441	3	1	4814	2	1	false	0.5091125156028807	0.7097973749286762	0.0	cytoskeleton organization
GO:0016043	16515	6509	3	2	12854	3	2	false	0.5095692309747943	0.7097973749286762	0.0	cellular component organization
GO:0061024	16515	1951	3	1	6509	2	1	false	0.5096665361329968	0.7097973749286762	0.0	membrane organization
GO:0016050	16515	1460	3	1	4814	2	1	false	0.5146280616695884	0.7112817975890554	0.0	vesicle organization
GO:0048666	16515	1027	3	1	1990	1	2	false	0.5160804020101041	0.7112817975890554	0.0	neuron development
GO:0005737	16515	6076	3	2	11683	3	2	false	0.5300942492588145	0.7268302592930138	0.0	cytoplasm
GO:0005575	16515	11845	3	3	14589	3	1	false	0.5351899274240102	0.7300539522809575	0.0	cellular_component
GO:0050793	16515	2287	3	1	9945	3	2	false	0.5434455382277547	0.7348125721365552	0.0	regulation of developmental process
GO:0010824	16515	41	3	1	75	1	2	false	0.5466666666666615	0.7348125721365552	3.9809049180837296E-22	regulation of centrosome duplication
GO:0006996	16515	4814	3	2	6509	2	1	false	0.5469657491843531	0.7348125721365552	0.0	organelle organization
GO:0050877	16515	817	3	1	1482	1	1	false	0.5512820512820672	0.7368895760855773	0.0	nervous system process
GO:0007052	16515	105	3	1	189	1	2	false	0.5555555555555518	0.7388888888888839	7.034493012046384E-56	mitotic spindle organization
GO:0061640	16515	92	3	1	163	1	1	false	0.564417177914114	0.7438242305800095	5.277687342196373E-48	cytoskeleton-dependent cytokinesis
GO:0007166	16515	2604	3	1	4610	1	1	false	0.5648590021697816	0.7438242305800095	0.0	cell surface receptor signaling pathway
GO:0003008	16515	1482	3	1	6028	3	1	false	0.5711572431959815	0.7444413046261122	0.0	system process
GO:2000026	16515	1794	3	1	5196	2	3	false	0.5713663653296059	0.7444413046261122	0.0	regulation of multicellular organismal development
GO:0048584	16515	2094	3	1	8465	3	3	false	0.5737235618359136	0.7444413046261122	0.0	positive regulation of response to stimulus
GO:0016236	16515	289	3	1	485	1	1	false	0.5958762886596303	0.7669909337567149	2.1377386003569152E-141	macroautophagy
GO:0031175	16515	915	3	1	1533	1	2	false	0.5968688845399999	0.7669909337567149	0.0	neuron projection development
GO:0032990	16515	638	3	1	1057	1	1	false	0.6035950804161297	0.7719052470706275	2.1711294386699665E-307	cell part morphogenesis
GO:0050808	16515	377	3	1	618	1	1	false	0.6100323624595061	0.7732865896915406	9.974271446309599E-179	synapse organization
GO:0048869	16515	3513	3	1	13027	3	2	false	0.6104894129143742	0.7732865896915406	0.0	cellular developmental process
GO:0050851	16515	213	3	1	336	1	1	false	0.63392857142861	0.7958591066584231	3.152144557126253E-95	antigen receptor-mediated signaling pathway
GO:0022607	16515	2668	3	1	6683	2	2	false	0.6391015761751991	0.7958591066584231	0.0	cellular component assembly
GO:0000278	16515	993	3	1	1553	1	2	false	0.6394075981974756	0.7958591066584231	0.0	mitotic cell cycle
GO:0005515	16515	5904	3	1	9221	1	1	false	0.6402776271612878	0.7958591066584231	0.0	protein binding
GO:0005886	16515	5537	3	3	6400	3	2	false	0.6475180963728178	0.8011154122566024	0.0	plasma membrane
GO:0048812	16515	604	3	1	927	1	2	false	0.6515641855448621	0.8016170838464285	1.979770327319711E-259	neuron projection morphogenesis
GO:0043227	16515	7507	3	2	9283	2	1	false	0.6539507789273495	0.8016170838464285	0.0	membrane-bounded organelle
GO:0043231	16515	7335	3	2	9029	2	2	false	0.6599481570113728	0.8043778868857993	0.0	intracellular membrane-bounded organelle
GO:0045296	16515	313	3	1	471	1	1	false	0.6645435244160343	0.8043778868857993	8.133887693569898E-130	cadherin binding
GO:0051234	16515	4792	3	2	5875	2	1	false	0.6652749440408866	0.8043778868857993	0.0	establishment of localization
GO:0045202	16515	1222	3	1	1821	1	1	false	0.6710598572206609	0.807701004618533	0.0	synapse
GO:0044085	16515	2890	3	1	6683	2	1	false	0.6779129683640159	0.8122740972289559	0.0	cellular component biogenesis
GO:1903047	16515	993	3	1	1438	1	2	false	0.6905424200281071	0.8236963395850962	0.0	mitotic cell cycle process
GO:0016192	16515	2128	3	1	4702	2	1	false	0.7003767897911768	0.8316974378770224	0.0	vesicle-mediated transport
GO:0043229	16515	9004	3	2	10673	2	2	false	0.711689257491939	0.8413748555238034	0.0	intracellular organelle
GO:0099010	16515	16	3	1	22	1	1	false	0.7272727272727247	0.8559935639581627	1.3402490182675935E-5	modification of postsynaptic structure
GO:0048522	16515	4621	3	1	12886	3	3	false	0.7361739634427935	0.8590435003649778	0.0	positive regulation of cellular process
GO:0007165	16515	4610	3	1	12851	3	5	false	0.736323000312838	0.8590435003649778	0.0	signal transduction
GO:0023052	16515	5095	3	1	13878	3	1	false	0.746549279549942	0.8654594751619569	0.0	signaling
GO:0002757	16515	336	3	1	449	1	2	false	0.7483296213806394	0.8654594751619569	2.2504906526529873E-109	immune response-activating signal transduction
GO:0065008	16515	3583	3	1	9584	3	1	false	0.7545577749466303	0.8655137306699054	0.0	regulation of biological quality
GO:0032502	16515	5265	3	1	13878	3	1	false	0.7609849240888042	0.8655137306699054	0.0	developmental process
GO:0048583	16515	3777	3	1	9953	3	2	false	0.761120007490927	0.8655137306699054	0.0	regulation of response to stimulus
GO:0005765	16515	344	3	1	673	2	2	false	0.7613917781081123	0.8655137306699054	9.807028884111846E-202	lysosomal membrane
GO:0005488	16515	9221	3	1	11969	1	1	false	0.7704068844477681	0.8720350266515162	0.0	binding
GO:0032991	16515	4639	3	1	11845	3	1	false	0.774883797500698	0.8733859751490919	0.0	protein-containing complex
GO:0007154	16515	5113	3	1	12841	3	1	false	0.7820596415246779	0.8777547031458409	0.0	cell communication
GO:0110165	16515	10934	3	3	11845	3	1	false	0.786543683336195	0.8790782343169238	0.0	cellular anatomical entity
GO:0009987	16515	12841	3	3	13878	3	1	false	0.7921516040267216	0.8816415341887361	0.0	cellular process
GO:0051716	16515	5952	3	1	13037	3	2	false	0.8395267692835545	0.927136929460582	0.0	cellular response to stimulus
GO:0039702	16515	21	3	1	25	1	1	false	0.840000000000001	0.927136929460582	7.905138339920903E-5	viral budding via host ESCRT complex
GO:0048731	16515	4127	3	1	4812	1	2	false	0.8576475477984249	0.9422689140847266	0.0	system development
GO:0008150	16515	13878	3	3	14589	3	1	false	0.8607945342954457	0.9422689140847266	0.0	biological_process
GO:0098852	16515	344	3	1	390	1	1	false	0.8820512820514228	0.9569801312984493	5.6465436715168856E-61	lytic vacuole membrane
GO:0050852	16515	188	3	1	213	1	1	false	0.8826291079812619	0.9569801312984493	4.147052878639206E-33	T cell receptor signaling pathway
GO:0140014	16515	993	3	1	1122	1	2	false	0.8850267379677389	0.9569801312984493	3.7397162116333345E-173	mitotic nuclear division
GO:0050896	16515	7281	3	1	13878	3	1	false	0.8926121448533996	0.9612746175344303	0.0	response to stimulus
GO:0000902	16515	960	3	1	1057	1	1	false	0.9082308420055522	0.9724535612561366	4.187268842637695E-140	cell morphogenesis
GO:0002429	16515	336	3	1	369	1	2	false	0.9105691056909243	0.9724535612561366	7.367798983439522E-48	immune response-activating cell surface receptor signaling pathway
GO:0048856	16515	4812	3	1	5265	1	1	false	0.9139601139625344	0.9724535612561366	0.0	anatomical structure development
GO:0007041	16515	95	3	1	131	2	1	false	0.9260129183792989	0.9813523358123247	4.535969382485117E-33	lysosomal transport
GO:0032279	16515	326	3	1	348	1	2	false	0.9367816091955262	0.9816046864699913	2.6942141911331886E-35	asymmetric synapse
GO:0043226	16515	9283	3	2	10934	3	1	false	0.938509850624058	0.9816046864699913	0.0	organelle
GO:0014069	16515	326	3	1	345	1	2	false	0.94492753623195	0.9816046864699913	1.2182739717218095E-31	postsynaptic density
GO:0030154	16515	3328	3	1	3513	1	1	false	0.9473384571602879	0.9816046864699913	6.4067112836E-314	cell differentiation
GO:0048699	16515	1380	3	1	1450	1	1	false	0.9517241379311188	0.9816046864699913	3.2946673344839256E-121	generation of neurons
GO:0016032	16515	865	3	1	901	1	1	false	0.9600443951157176	0.9816046864699913	3.222404924236653E-65	viral process
GO:0006810	16515	4702	3	2	4792	2	1	false	0.9627862864732899	0.9816046864699913	1.9528703698435357E-193	transport
GO:0000280	16515	1122	3	1	1165	1	1	false	0.9630901287558652	0.9816046864699913	1.861771880780646E-79	nuclear division
GO:0005622	16515	10525	3	2	11845	3	1	false	0.9655311321890564	0.9816046864699913	0.0	intracellular
GO:0008152	16515	9406	3	1	13878	3	1	false	0.9665553061074156	0.9816046864699913	0.0	metabolic process
GO:0044237	16515	8863	3	1	13059	3	2	false	0.9668437137411192	0.9816046864699913	0.0	cellular metabolic process
GO:0007275	16515	4343	3	1	6284	3	2	false	0.9705622978840065	0.9816333507115806	0.0	multicellular organism development
GO:0120036	16515	1437	3	1	1456	1	1	false	0.9869505494513129	0.9944274475532168	1.0870553178834464E-43	plasma membrane bounded cell projection organization
GO:0003674	16515	11969	3	1	14589	3	1	false	0.9942134571920631	0.9967637540452996	0.0	molecular_function
GO:0120039	16515	616	3	1	618	1	1	false	0.9967637540452995	0.9967637540452996	5.24513120695616E-6	plasma membrane bounded cell projection morphogenesis
GO:0000000	16515	14589	3	3	0	0	0	true	1.0	1.0	1.0	Gene Ontology
GO:0035890	16515	33	3	1	33	1	1	true	1.0	1.0	1.0	exit from host
GO:0035891	16515	33	3	1	33	1	1	true	1.0	1.0	1.0	exit from host cell
GO:1904903	16515	10	3	1	10	1	1	true	1.0	1.0	1.0	ESCRT III complex disassembly
GO:0005764	16515	673	3	2	673	2	1	true	1.0	1.0	1.0	lysosome
GO:0007040	16515	54	3	1	54	1	1	true	1.0	1.0	1.0	lysosome organization
