## Supplementary File S3 for "PIGNON: A protein-protein interaction-guided functional enrichment analysis for quantitative proteomics": table-mcl2_cluster1090-Parent-Child-Union-Benjamini-Hochberg.txt

ID	Pop.total	Pop.term	Study.total	Study.term	Pop.family	Study.family	nparents	is.trivial	p	p.adjusted	p.min	name
GO:0031365	16515	22	3	1	3764	1	1	false	0.005844845908601813	0.5455114822548137	2.5892798763715958E-58	N-terminal protein amino acid modification
GO:0140098	16515	321	3	2	6357	3	1	false	0.007371536015138079	0.5455114822548137	0.0	catalytic activity, acting on RNA
GO:0018377	16515	3	3	1	262	1	2	false	0.011450381679388333	0.5455114822548137	3.3747072441459155E-7	protein myristoylation
GO:0006497	16515	76	3	1	3766	1	2	false	0.020180562931462916	0.5455114822548137	6.908781182867176E-161	protein lipidation
GO:0042158	16515	81	3	1	3976	1	3	false	0.02037223340041656	0.5455114822548137	3.6675086575329474E-171	lipoprotein biosynthetic process
GO:1990904	16515	673	3	2	4639	2	1	false	0.021019831023627	0.5455114822548137	0.0	ribonucleoprotein complex
GO:0042157	16515	111	3	1	5250	1	1	false	0.021142857142898524	0.5455114822548137	6.563890444493433E-233	lipoprotein metabolic process
GO:1901223	16515	20	3	1	658	1	3	false	0.03039513677811675	0.5455114822548137	1.4069167424322444E-38	negative regulation of NIK/NF-kappaB signaling
GO:0005730	16515	890	3	2	5098	2	2	false	0.030449299286135833	0.5455114822548137	0.0	nucleolus
GO:0003724	16515	72	3	2	408	2	2	false	0.030784795490674064	0.5455114822548137	5.1845110602243585E-82	RNA helicase activity
GO:0006498	16515	3	3	1	95	1	2	false	0.031578947368420235	0.5455114822548137	7.224650507531565E-6	N-terminal protein lipidation
GO:0002832	16515	78	3	1	2395	1	3	false	0.03256784968685455	0.5455114822548137	1.0439898542979646E-148	negative regulation of response to biotic stimulus
GO:0050687	16515	23	3	1	533	1	6	false	0.043151969981241316	0.5982142857144173	8.070110042959446E-41	negative regulation of defense response to virus
GO:1901222	16515	96	3	1	1824	1	2	false	0.05263157894735151	0.5982142857144173	1.1045459205787997E-162	regulation of NIK/NF-kappaB signaling
GO:0035970	16515	16	3	1	298	1	1	false	0.05369127516779035	0.5982142857144173	8.149978598274636E-27	peptidyl-threonine dephosphorylation
GO:0043543	16515	217	3	1	3764	1	1	false	0.05765143464393899	0.5982142857144173	0.0	protein acylation
GO:0043124	16515	43	3	1	732	1	3	false	0.05874316939892478	0.5982142857144173	1.4242922407208187E-70	negative regulation of I-kappaB kinase/NF-kappaB signaling
GO:0002683	16515	351	3	1	5907	1	3	false	0.0594210259015311	0.5982142857144173	0.0	negative regulation of immune system process
GO:0050688	16515	71	3	1	1144	1	5	false	0.06206293706292996	0.5982142857144173	5.556358158572539E-115	regulation of defense response to virus
GO:0038061	16515	155	3	1	2488	1	2	false	0.0622990353698188	0.5982142857144173	2.826738994021343E-251	NIK/NF-kappaB signaling
GO:0030145	16515	61	3	1	976	1	1	false	0.06250000000001374	0.5982142857144173	1.516125732493229E-98	manganese ion binding
GO:0031348	16515	175	3	1	2432	1	3	false	0.07195723684204135	0.6424066924064146	1.9660047871424766E-272	negative regulation of defense response
GO:0002698	16515	97	3	1	1273	1	3	false	0.07619795758049759	0.6424066924064146	2.785809713506617E-148	negative regulation of immune effector process
GO:0006470	16515	298	3	1	3885	1	2	false	0.07670527670524353	0.6424066924064146	0.0	protein dephosphorylation
GO:0004721	16515	263	3	1	3180	1	3	false	0.08270440251574912	0.6430024932170144	0.0	phosphoprotein phosphatase activity
GO:0002831	16515	349	3	1	4196	1	2	false	0.0831744518589173	0.6430024932170144	0.0	regulation of response to biotic stimulus
GO:0051091	16515	522	3	1	5712	1	4	false	0.09138655462160414	0.6537931034494421	0.0	positive regulation of DNA-binding transcription factor activity
GO:0032102	16515	305	3	1	3240	1	3	false	0.09413580246904411	0.6537931034494421	0.0	negative regulation of response to external stimulus
GO:0030177	16515	170	3	1	1770	1	3	false	0.09604519774004734	0.6537931034494421	2.2295141761106357E-242	positive regulation of Wnt signaling pathway
GO:0007249	16515	262	3	1	2488	1	2	false	0.10530546623802467	0.6537931034494421	0.0	I-kappaB kinase/NF-kappaB signaling
GO:0030111	16515	337	3	1	2966	1	2	false	0.11362103843570846	0.6537931034494421	0.0	regulation of Wnt signaling pathway
GO:0001816	16515	686	3	1	6028	1	1	false	0.11380225613827476	0.6537931034494421	0.0	cytokine production
GO:0000287	16515	202	3	1	1729	1	1	false	0.1168305378831269	0.6537931034494421	6.034098798833077E-270	magnesium ion binding
GO:0032480	16515	38	3	1	307	1	3	false	0.12377850162865485	0.6537931034494421	1.7575854013994003E-49	negative regulation of type I interferon production
GO:0043122	16515	230	3	1	1791	1	2	false	0.12841987716358214	0.6537931034494421	2.2667704893074058E-297	regulation of I-kappaB kinase/NF-kappaB signaling
GO:0051241	16515	1010	3	1	7773	1	3	false	0.12993696127577806	0.6537931034494421	0.0	negative regulation of multicellular organismal process
GO:0031974	16515	3948	3	2	10934	2	1	false	0.13035444734853274	0.6537931034494421	0.0	membrane-enclosed lumen
GO:0044419	16515	1871	3	1	13878	1	1	false	0.13481769707533098	0.6537931034494421	0.0	interspecies interaction between organisms
GO:0002682	16515	1311	3	1	9249	1	2	false	0.1417450535195048	0.6537931034494421	0.0	regulation of immune system process
GO:0051607	16515	226	3	1	1570	1	3	false	0.143949044586079	0.6537931034494421	3.777705493445658E-280	defense response to virus
GO:0016787	16515	3358	3	3	6357	3	1	false	0.14733377968923173	0.6537931034494421	0.0	hydrolase activity
GO:0003824	16515	6357	3	3	11969	3	1	false	0.14979141258093986	0.6537931034494421	0.0	catalytic activity
GO:0051090	16515	647	3	1	4303	1	3	false	0.1503602138044959	0.6537931034494421	0.0	regulation of DNA-binding transcription factor activity
GO:0016311	16515	451	3	1	2991	1	1	false	0.1507856904046252	0.6537931034494421	0.0	dephosphorylation
GO:0001818	16515	230	3	1	1391	1	3	false	0.1653486700214922	0.6537931034494421	4.369587958165681E-270	negative regulation of cytokine production
GO:0016887	16515	525	3	2	1279	2	1	false	0.16830196713241935	0.6537931034494421	0.0	ATPase activity
GO:0048585	16515	1457	3	1	8481	1	3	false	0.17179577879898397	0.6537931034494421	0.0	negative regulation of response to stimulus
GO:0032606	16515	119	3	1	686	1	1	false	0.1734693877551385	0.6537931034494421	8.895031883677714E-137	type I interferon production
GO:0009607	16515	1277	3	1	7281	1	1	false	0.17538799615377043	0.6537931034494421	0.0	response to biotic stimulus
GO:0032688	16515	12	3	1	68	1	3	false	0.1764705882352932	0.6537931034494421	1.373244275449556E-13	negative regulation of interferon-beta production
GO:0023057	16515	1267	3	1	7020	1	3	false	0.18048433048402152	0.6537931034494421	0.0	negative regulation of signaling
GO:0043233	16515	3948	3	2	9283	2	2	false	0.18084826883901392	0.6537931034494421	0.0	organelle lumen
GO:0002376	16515	2527	3	1	13878	1	1	false	0.1820867560180349	0.6537931034494421	0.0	immune system process
GO:0032101	16515	863	3	1	4678	1	2	false	0.18448054724217872	0.6537931034494421	0.0	regulation of response to external stimulus
GO:0032479	16515	118	3	1	633	1	2	false	0.18641390205374542	0.6537931034494421	1.4615170264428168E-131	regulation of type I interferon production
GO:1905114	16515	618	3	1	3315	1	2	false	0.1864253393662629	0.6537931034494421	0.0	cell surface receptor signaling pathway involved in cell-cell signaling
GO:1902532	16515	532	3	1	2835	1	3	false	0.1876543209874952	0.6537931034494421	0.0	negative regulation of intracellular signal transduction
GO:0010648	16515	1264	3	1	6700	1	3	false	0.18865671641824697	0.6537931034494421	0.0	negative regulation of cell communication
GO:0070013	16515	3948	3	2	9004	2	2	false	0.19223016287603462	0.6548858091200501	0.0	intracellular organelle lumen
GO:0002697	16515	365	3	1	1809	1	2	false	0.2017689331123662	0.6759259259264268	0.0	regulation of immune effector process
GO:0005634	16515	3375	3	2	7335	2	1	false	0.21167902750705916	0.6909313162484317	0.0	nucleus
GO:1901566	16515	1676	3	1	7864	1	2	false	0.21312309257414314	0.6909313162484317	0.0	organonitrogen compound biosynthetic process
GO:0001817	16515	632	3	1	2817	1	2	false	0.2243521476746345	0.714281601949442	0.0	regulation of cytokine production
GO:0043228	16515	4536	3	2	9283	2	1	false	0.23873737961927036	0.714281601949442	0.0	non-membrane-bounded organelle
GO:0009968	16515	1148	3	1	4789	1	5	false	0.23971601587033317	0.714281601949442	0.0	negative regulation of signal transduction
GO:0080134	16515	1277	3	1	5300	1	2	false	0.24094339622574185	0.714281601949442	0.0	regulation of response to stress
GO:0009615	16515	304	3	1	1254	1	1	false	0.2424242424243352	0.714281601949442	8.835918936666263E-301	response to virus
GO:0048584	16515	2094	3	1	8465	1	3	false	0.24737152983037777	0.714281601949442	0.0	positive regulation of response to stimulus
GO:0023056	16515	1745	3	1	6990	1	3	false	0.2496423462091536	0.714281601949442	0.0	positive regulation of signaling
GO:0004722	16515	66	3	1	263	1	1	false	0.25095057034217555	0.714281601949442	7.908534936070895E-64	protein serine/threonine phosphatase activity
GO:0043232	16515	4526	3	2	9010	2	2	false	0.2523084265592556	0.714281601949442	0.0	intracellular non-membrane-bounded organelle
GO:0010647	16515	1736	3	1	6661	1	3	false	0.26062152829911533	0.7275684331683636	0.0	positive regulation of cell communication
GO:0051239	16515	2782	3	1	10089	1	2	false	0.27574586182970434	0.7592454551749394	0.0	regulation of multicellular organismal process
GO:0198738	16515	481	3	1	1687	1	1	false	0.2851215174868605	0.774451689389986	0.0	cell-cell signaling by wnt
GO:0031347	16515	579	3	1	1998	1	2	false	0.28978978978967446	0.7748982651556894	0.0	regulation of defense response
GO:0042623	16515	289	3	2	525	2	1	false	0.3025517993458031	0.7748982651556894	3.7948954952805876E-156	ATPase activity, coupled
GO:0004386	16515	161	3	2	289	2	1	false	0.3094963475586413	0.7748982651556894	1.4073653006443198E-85	helicase activity
GO:0009967	16515	1541	3	1	4877	1	5	false	0.31597293418101735	0.7748982651556894	0.0	positive regulation of signal transduction
GO:0043167	16515	2941	3	1	9221	1	1	false	0.31894588439683935	0.7748982651556894	0.0	ion binding
GO:0048523	16515	4164	3	1	12864	1	3	false	0.3236940298500609	0.7748982651556894	0.0	negative regulation of cellular process
GO:0007267	16515	1687	3	1	5153	1	2	false	0.3273821075087925	0.7748982651556894	0.0	cell-cell signaling
GO:0009605	16515	2447	3	1	7281	1	1	false	0.3360802087618808	0.7748982651556894	0.0	response to external stimulus
GO:0048519	16515	4686	3	1	13878	1	2	false	0.3376567228731224	0.7748982651556894	0.0	negative regulation of biological process
GO:0016817	16515	1312	3	2	3358	3	1	false	0.3386274884275997	0.7748982651556894	0.0	hydrolase activity, acting on acid anhydrides
GO:0006793	16515	3009	3	1	8863	1	1	false	0.33950129752937425	0.7748982651556894	0.0	phosphorus metabolic process
GO:0032991	16515	4639	3	2	11845	3	1	false	0.3399945428697429	0.7748982651556894	0.0	protein-containing complex
GO:0140110	16515	1582	3	1	11969	3	1	false	0.3464479033894273	0.7748982651556894	0.0	transcription regulator activity
GO:1901363	16515	3236	3	1	9221	1	1	false	0.3509380761330863	0.7748982651556894	0.0	heterocyclic compound binding
GO:0048522	16515	4621	3	1	12886	1	3	false	0.3586062393309947	0.7748982651556894	0.0	positive regulation of cellular process
GO:0097159	16515	3307	3	1	9221	1	1	false	0.35863789177102323	0.7748982651556894	0.0	organic cyclic compound binding
GO:0007165	16515	4610	3	1	12851	1	5	false	0.3587269473171458	0.7748982651556894	0.0	signal transduction
GO:0023052	16515	5095	3	1	13878	1	1	false	0.36712782821832307	0.7748982651556894	0.0	signaling
GO:0023051	16515	3308	3	1	9004	1	2	false	0.3673922701004737	0.7748982651556894	0.0	regulation of signaling
GO:0048583	16515	3777	3	1	9953	1	2	false	0.3794835727913067	0.7748982651556894	0.0	regulation of response to stimulus
GO:0048518	16515	5275	3	1	13878	1	2	false	0.380097996832367	0.7748982651556894	0.0	positive regulation of biological process
GO:0031981	16515	2789	3	2	4497	2	2	false	0.3845847805222306	0.7748982651556894	0.0	nuclear lumen
GO:0006952	16515	1379	3	1	3575	1	1	false	0.3857342657333946	0.7748982651556894	0.0	defense response
GO:0035556	16515	2462	3	1	11378	2	2	false	0.38595850583595853	0.7748982651556894	0.0	intracellular signal transduction
GO:0010646	16515	3269	3	1	8383	1	2	false	0.3899558630587546	0.7748982651556894	0.0	regulation of cell communication
GO:0007154	16515	5113	3	1	12841	1	1	false	0.39817771201378316	0.7748982651556894	0.0	cell communication
GO:0032648	16515	47	3	1	118	1	2	false	0.3983050847457611	0.7748982651556894	4.6953210733755704E-34	regulation of interferon-beta production
GO:0044093	16515	1894	3	1	11969	3	2	false	0.4035952457842888	0.7748982651556894	0.0	positive regulation of molecular function
GO:0032608	16515	49	3	1	119	1	1	false	0.41176470588235553	0.7748982651556894	1.3070653526547366E-34	interferon-beta production
GO:0019219	16515	2640	3	1	6350	1	4	false	0.4157480314960086	0.7748982651556894	0.0	regulation of nucleobase-containing compound metabolic process
GO:0090263	16515	137	3	1	327	1	3	false	0.41896024464828685	0.7748982651556894	6.119048223009983E-96	positive regulation of canonical Wnt signaling pathway
GO:0031323	16515	4758	3	1	11275	1	3	false	0.4219955654100258	0.7748982651556894	0.0	regulation of cellular metabolic process
GO:0002252	16515	1079	3	1	2527	1	1	false	0.42698852394095627	0.7748982651556894	0.0	immune effector process
GO:0019222	16515	5105	3	1	11880	1	2	false	0.42971380471658216	0.7748982651556894	0.0	regulation of metabolic process
GO:0009889	16515	2875	3	1	6647	1	2	false	0.4325259515560682	0.7748982651556894	0.0	regulation of biosynthetic process
GO:0009059	16515	3643	3	1	8388	1	2	false	0.43431092036376584	0.7748982651556894	0.0	macromolecule biosynthetic process
GO:0032501	16515	6028	3	1	13878	1	1	false	0.4343565355253167	0.7748982651556894	0.0	multicellular organismal process
GO:0031326	16515	2783	3	1	6367	1	3	false	0.4370975341588632	0.7748982651556894	0.0	regulation of cellular biosynthetic process
GO:0034645	16515	3359	3	1	7536	1	3	false	0.4457271762219222	0.7748982651556894	0.0	cellular macromolecule biosynthetic process
GO:0051252	16515	2375	3	1	5290	1	3	false	0.44896030245695573	0.7748982651556894	0.0	regulation of RNA metabolic process
GO:0051716	16515	5952	3	1	13037	1	2	false	0.4565467515523633	0.7748982651556894	0.0	cellular response to stimulus
GO:0090304	16515	3833	3	1	8019	1	2	false	0.4779897742858977	0.7748982651556894	0.0	nucleic acid metabolic process
GO:0010467	16515	3646	3	1	7606	1	1	false	0.47935840126125334	0.7748982651556894	0.0	gene expression
GO:0010468	16515	2644	3	1	5456	1	2	false	0.48460410557359895	0.7748982651556894	0.0	regulation of gene expression
GO:0010556	16515	2677	3	1	5514	1	3	false	0.48549147624212136	0.7748982651556894	0.0	regulation of macromolecule biosynthetic process
GO:0006351	16515	2161	3	1	4421	1	3	false	0.4888034381364633	0.7748982651556894	0.0	transcription, DNA-templated
GO:0006950	16515	3575	3	1	7281	1	1	false	0.4910039829684965	0.7748982651556894	0.0	response to stress
GO:0006139	16515	4384	3	1	8848	1	5	false	0.49547920433637904	0.7748982651556894	0.0	nucleobase-containing compound metabolic process
GO:0009058	16515	4757	3	1	9406	1	1	false	0.5057410163721884	0.7748982651556894	0.0	biosynthetic process
GO:0032774	16515	2371	3	1	4657	1	3	false	0.5091260468124964	0.7748982651556894	0.0	RNA biosynthetic process
GO:0043207	16515	1256	3	1	2462	1	2	false	0.5101543460606558	0.7748982651556894	0.0	response to external biotic stimulus
GO:0046483	16515	4528	3	1	8863	1	1	false	0.5108879611877025	0.7748982651556894	0.0	heterocycle metabolic process
GO:0051171	16515	4412	3	1	8635	1	2	false	0.5109438332384818	0.7748982651556894	0.0	regulation of nitrogen compound metabolic process
GO:0080090	16515	4581	3	1	8908	1	2	false	0.5142568477784497	0.7748982651556894	0.0	regulation of primary metabolic process
GO:0006725	16515	4570	3	1	8863	1	1	false	0.5156267629462289	0.7748982651556894	0.0	cellular aromatic compound metabolic process
GO:0044249	16515	4600	3	1	8896	1	2	false	0.5170863309352786	0.7748982651556894	0.0	cellular biosynthetic process
GO:1901576	16515	4681	3	1	9027	1	2	false	0.518555444775452	0.7748982651556894	0.0	organic substance biosynthetic process
GO:0043412	16515	3949	3	1	7606	1	1	false	0.5191953720732142	0.7748982651556894	0.0	macromolecule modification
GO:1902531	16515	1775	3	1	3387	1	2	false	0.5240625922641011	0.7748982651556894	0.0	regulation of intracellular signal transduction
GO:0050896	16515	7281	3	1	13878	1	1	false	0.5246433203680587	0.7748982651556894	0.0	response to stimulus
GO:0003700	16515	1187	3	1	2246	1	3	false	0.5284951024046584	0.7748982651556894	0.0	DNA-binding transcription factor activity
GO:1901360	16515	4777	3	1	8995	1	1	false	0.5310728182328325	0.7748982651556894	0.0	organic cyclic compound metabolic process
GO:0005575	16515	11845	3	3	14589	3	1	false	0.5351899274240102	0.7748982651556894	0.0	cellular_component
GO:0018130	16515	3081	3	1	5741	1	2	false	0.5366660860487552	0.7748982651556894	0.0	heterocycle biosynthetic process
GO:0019438	16515	3096	3	1	5759	1	2	false	0.5375933321753205	0.7748982651556894	0.0	aromatic compound biosynthetic process
GO:0009966	16515	2880	3	1	5336	1	4	false	0.539730134934311	0.7748982651556894	0.0	regulation of signal transduction
GO:1901362	16515	3230	3	1	5889	1	2	false	0.5484802173548106	0.7761354076479867	0.0	organic cyclic compound biosynthetic process
GO:0034641	16515	5039	3	1	9147	1	2	false	0.5508910025088619	0.7761354076479867	0.0	cellular nitrogen compound metabolic process
GO:0003674	16515	11969	3	3	14589	3	1	false	0.5521759367843886	0.7761354076479867	0.0	molecular_function
GO:0046914	16515	976	3	1	1729	1	1	false	0.564488143435167	0.7821388467825148	0.0	transition metal ion binding
GO:0007166	16515	2604	3	1	4610	1	1	false	0.5648590021697816	0.7821388467825148	0.0	cell surface receptor signaling pathway
GO:0042578	16515	571	3	1	1001	1	1	false	0.5704295704295185	0.7821388467825148	3.8920527776558893E-296	phosphoric ester hydrolase activity
GO:0060255	16515	4602	3	1	7947	1	2	false	0.5790864477184862	0.7821388467825148	0.0	regulation of macromolecule metabolic process
GO:0006355	16515	1873	3	1	3216	1	4	false	0.5824004975125974	0.7821388467825148	0.0	regulation of transcription, DNA-templated
GO:0065009	16515	3314	3	1	13061	3	2	false	0.5844247371006234	0.7821388467825148	0.0	regulation of molecular function
GO:0098542	16515	941	3	1	1609	1	2	false	0.5848353014288356	0.7821388467825148	0.0	defense response to other organism
GO:0019538	16515	5250	3	1	8935	1	3	false	0.5875769445978096	0.7821388467825148	0.0	protein metabolic process
GO:0034654	16515	3033	3	1	4963	1	5	false	0.6111223050563478	0.8038091847626626	0.0	nucleobase-containing compound biosynthetic process
GO:0001067	16515	1507	3	1	2455	1	1	false	0.6138492871691265	0.8038091847626626	0.0	regulatory region nucleic acid binding
GO:0016791	16515	390	3	1	631	1	2	false	0.6180665610141629	0.8038091847626626	1.7724745606628105E-181	phosphatase activity
GO:0043169	16515	1836	3	1	2941	1	1	false	0.6242774566465132	0.8038091847626626	0.0	cation binding
GO:2000112	16515	2359	3	1	3737	1	3	false	0.6312550173929603	0.8038091847626626	0.0	regulation of cellular macromolecule biosynthetic process
GO:0050794	16515	8239	3	1	12995	1	2	false	0.6340130819556123	0.8038091847626626	0.0	regulation of cellular process
GO:0060070	16515	305	3	1	480	1	1	false	0.635416666666655	0.8038091847626626	4.674163589846908E-136	canonical Wnt signaling pathway
GO:0044271	16515	3707	3	1	5830	1	2	false	0.6358490566033003	0.8038091847626626	0.0	cellular nitrogen compound biosynthetic process
GO:0050789	16515	8917	3	1	13878	1	2	false	0.6425277417508793	0.8071754755745422	0.0	regulation of biological process
GO:0043227	16515	7507	3	2	9283	2	1	false	0.6539507789273495	0.8106767700802053	0.0	membrane-bounded organelle
GO:0016788	16515	1001	3	1	3358	3	1	false	0.6543219567806938	0.8106767700802053	0.0	hydrolase activity, acting on ester bonds
GO:0043231	16515	7335	3	2	9029	2	2	false	0.6599481570113728	0.8106767700802053	0.0	intracellular membrane-bounded organelle
GO:0044267	16515	4687	3	1	7022	1	2	false	0.6674736542281041	0.8106767700802053	0.0	cellular protein metabolic process
GO:2001141	16515	2128	3	1	3182	1	4	false	0.6687617850414639	0.8106767700802053	0.0	regulation of RNA biosynthetic process
GO:0051707	16515	1254	3	1	1873	1	2	false	0.6695141484244481	0.8106767700802053	0.0	response to other organism
GO:0008152	16515	9406	3	1	13878	1	1	false	0.6777633664824914	0.8120029426888655	0.0	metabolic process
GO:0044237	16515	8863	3	1	13059	1	2	false	0.678689026725022	0.8120029426888655	0.0	cellular metabolic process
GO:1901564	16515	6170	3	1	9003	1	2	false	0.6853271131903249	0.8150931937944101	0.0	organonitrogen compound metabolic process
GO:0065007	16515	9584	3	1	13878	1	1	false	0.6905894221131463	0.8165204343808378	0.0	biological regulation
GO:0036211	16515	3764	3	1	5415	1	2	false	0.6951061865182656	0.8170546402934	0.0	protein modification process
GO:0060828	16515	262	3	1	373	1	2	false	0.7024128686328027	0.8208429453208915	5.2943117753702656E-98	regulation of canonical Wnt signaling pathway
GO:0043229	16515	9004	3	2	10673	2	2	false	0.711689257491939	0.8268759581264725	0.0	intracellular organelle
GO:0044260	16515	6589	3	1	9167	1	2	false	0.7187738627761757	0.8278840310327832	0.0	cellular macromolecule metabolic process
GO:0043226	16515	9283	3	2	10934	2	1	false	0.7207945543817764	0.8278840310327832	0.0	organelle
GO:0003676	16515	2455	3	1	3307	1	2	false	0.7423646809805463	0.8478142095289194	0.0	nucleic acid binding
GO:0016055	16515	480	3	1	619	1	2	false	0.7754442649433593	0.8789926542943026	1.7139153157443847E-142	Wnt signaling pathway
GO:0003677	16515	1911	3	1	2455	1	1	false	0.778411405295452	0.8789926542943026	0.0	DNA binding
GO:0043565	16515	1505	3	1	1911	1	1	false	0.7875457875451017	0.8795502092043088	0.0	sequence-specific DNA binding
GO:0044212	16515	1506	3	1	1912	1	2	false	0.7876569037650526	0.8795502092043088	0.0	transcription regulatory region DNA binding
GO:0003690	16515	1527	3	1	1911	1	1	false	0.7990580847709637	0.8869095487432954	0.0	double-stranded DNA binding
GO:0006464	16515	3764	3	1	4687	1	2	false	0.8030723277178098	0.8869095487432954	0.0	cellular protein modification process
GO:0051092	16515	422	3	1	522	1	1	false	0.8084291187740568	0.887946737014128	4.084519624344724E-110	positive regulation of NF-kappaB transcription factor activity
GO:0043170	16515	7606	3	1	8995	1	1	false	0.8455808782695051	0.9237051985444051	0.0	macromolecule metabolic process
GO:0140096	16515	3053	3	1	6357	3	1	false	0.8596624060430681	0.9298115684671416	0.0	catalytic activity, acting on a protein
GO:0016070	16515	3298	3	1	3833	1	1	false	0.8604226454472057	0.9298115684671416	0.0	RNA metabolic process
GO:0006807	16515	8339	3	1	9406	1	1	false	0.8865617690907434	0.9529353774718685	0.0	nitrogen compound metabolic process
GO:1903506	16515	2128	3	1	2359	1	2	false	0.9020771513364592	0.9644548266948313	0.0	regulation of nucleic acid-templated transcription
GO:0000976	16515	1415	3	1	1543	1	2	false	0.9170447180812652	0.9733866464584743	6.742013886341853E-191	transcription regulatory region sequence-specific DNA binding
GO:0009987	16515	12841	3	1	13878	1	1	false	0.9252774175035601	0.9733866464584743	0.0	cellular process
GO:0044238	16515	8708	3	1	9406	1	1	false	0.9257920476364541	0.9733866464584743	0.0	primary metabolic process
GO:1990837	16515	1457	3	1	1567	1	2	false	0.9298021697513784	0.9733866464584743	2.7858462114274706E-172	sequence-specific double-stranded DNA binding
GO:0046872	16515	1729	3	1	1836	1	1	false	0.9417211328980686	0.9807562057643098	1.6689959932889248E-176	metal ion binding
GO:0017111	16515	1279	3	2	1312	2	1	false	0.9503090640172915	0.9845985663271938	1.671504200825845E-66	nucleoside-triphosphatase activity
GO:0071704	16515	8995	3	1	9406	1	1	false	0.9563044864969051	0.9857292399275791	0.0	organic substance metabolic process
GO:0005622	16515	10525	3	2	11845	3	1	false	0.9655311321890564	0.990162028418369	0.0	intracellular
GO:0110165	16515	10934	3	2	11845	3	1	false	0.9831796041702436	0.9998847112599594	0.0	cellular anatomical entity
GO:0005488	16515	9221	3	1	11969	3	1	false	0.9879076368154629	0.9998847112599594	0.0	binding
GO:0006796	16515	2991	3	1	3009	1	1	false	0.9940179461596822	0.9998847112599594	1.6476590431454356E-47	phosphate-containing compound metabolic process
GO:0097659	16515	2359	3	1	2371	1	1	false	0.9949388443690911	0.9998847112599594	1.5605119001577283E-32	nucleic acid-templated transcription
GO:0008150	16515	13878	3	1	14589	3	1	false	0.9998847112599593	0.9998847112599594	0.0	biological_process
GO:0000000	16515	14589	3	3	0	0	0	true	1.0	1.0	1.0	Gene Ontology
GO:0006499	16515	3	3	1	3	1	2	true	1.0	1.0	1.0	N-terminal protein myristoylation
GO:0016462	16515	1312	3	2	1312	2	1	true	1.0	1.0	1.0	pyrophosphatase activity
GO:0016818	16515	1312	3	2	1312	2	1	true	1.0	1.0	1.0	hydrolase activity, acting on acid anhydrides, in phosphorus-containing anhydrides
