## Supplementary File S3 for "PIGNON: A protein-protein interaction-guided functional enrichment analysis for quantitative proteomics": table-mcl2_cluster1091-Parent-Child-Union-Benjamini-Hochberg.txt

ID	Pop.total	Pop.term	Study.total	Study.term	Pop.family	Study.family	nparents	is.trivial	p	p.adjusted	p.min	name
GO:0003105	16515	3	3	1	1021	1	3	false	0.0029382957884421857	0.6063890549249042	5.65393944166696E-9	negative regulation of glomerular filtration
GO:0017147	16515	30	3	1	5904	1	1	false	0.005081300812995016	0.6063890549249042	2.0956625933192463E-81	Wnt-protein binding
GO:0061318	16515	16	3	1	3403	2	2	false	0.009382736780107885	0.6063890549249042	6.701410789765475E-44	renal filtration cell differentiation
GO:0060009	16515	14	3	1	983	1	3	false	0.014242115971517873	0.6063890549249042	1.2163223680634676E-31	Sertoli cell development
GO:0016328	16515	58	3	1	10934	3	2	false	0.015830838412148655	0.6063890549249042	1.5408398589465303E-156	lateral plasma membrane
GO:0005643	16515	86	3	1	4885	1	2	false	0.017604912998952813	0.6063890549249042	2.943093059755601E-187	nuclear pore
GO:0019198	16515	17	3	1	837	1	2	false	0.020310633213858804	0.6063890549249042	8.625224650466102E-36	transmembrane receptor protein phosphatase activity
GO:0032835	16515	53	3	1	4812	2	2	false	0.0219092157363221	0.6063890549249042	3.9128125007514375E-126	glomerulus development
GO:1990264	16515	7	3	1	301	1	2	false	0.02325581395348636	0.6063890549249042	2.4153782840935066E-14	peptidyl-tyrosine dephosphorylation involved in inactivation of protein kinase activity
GO:0061005	16515	43	3	1	3400	2	2	false	0.025137843310254166	0.6063890549249042	1.1050460259001454E-99	cell differentiation involved in kidney development
GO:0060008	16515	19	3	1	1350	2	3	false	0.027960354720925975	0.6063890549249042	4.6133528437740575E-43	Sertoli cell differentiation
GO:0001977	16515	13	3	1	459	1	2	false	0.02832244008714608	0.6063890549249042	1.8416041713398034E-25	renal system process involved in regulation of blood volume
GO:0030855	16515	625	3	2	3506	2	2	false	0.031736912388991734	0.6063890549249042	0.0	epithelial cell differentiation
GO:0008217	16515	151	3	1	3645	1	2	false	0.04142661179705788	0.6063890549249042	3.075095269660697E-272	regulation of blood pressure
GO:0006457	16515	213	3	1	12841	3	1	false	0.04894535699963038	0.6063890549249042	0.0	protein folding
GO:0030427	16515	182	3	1	10934	3	1	false	0.04911380763034369	0.6063890549249042	0.0	site of polarized growth
GO:0007162	16515	242	3	1	4783	1	3	false	0.05059586033857841	0.6063890549249042	0.0	negative regulation of cell adhesion
GO:0098801	16515	28	3	1	552	1	2	false	0.050724637681164586	0.6063890549249042	1.0287489301802977E-47	regulation of renal system process
GO:0072006	16515	124	3	1	4812	2	2	false	0.05087900355796815	0.6063890549249042	1.8353490589119805E-249	nephron development
GO:0097581	16515	76	3	1	1437	1	1	false	0.05288796102990377	0.6063890549249042	1.5329945778360874E-128	lamellipodium organization
GO:0098982	16515	65	3	1	1222	1	1	false	0.05319148936172387	0.6063890549249042	1.0216144038053403E-109	GABA-ergic synapse
GO:0050803	16515	205	3	1	3583	1	1	false	0.057214624616278936	0.6063890549249042	0.0	regulation of synapse structure or activity
GO:0022412	16515	283	3	1	12909	3	3	false	0.06434166640790771	0.6063890549249042	0.0	cellular process involved in reproduction in multicellular organism
GO:0005788	16515	279	3	1	4185	1	2	false	0.0666666666665918	0.6063890549249042	0.0	endoplasmic reticulum lumen
GO:0003014	16515	99	3	1	1482	1	1	false	0.06680161943319578	0.6063890549249042	3.237303309725613E-157	renal system process
GO:0060326	16515	248	3	1	3666	1	3	false	0.06764866339343831	0.6063890549249042	0.0	cell chemotaxis
GO:0046661	16515	150	3	1	4349	2	2	false	0.06779942644548105	0.6063890549249042	1.3410281529736746E-282	male sex differentiation
GO:0030155	16515	631	3	1	9139	1	2	false	0.06904475325534028	0.6063890549249042	0.0	regulation of cell adhesion
GO:0048515	16515	132	3	1	3678	2	4	false	0.070499525066776	0.6063890549249042	2.636882265012966E-246	spermatid differentiation
GO:0051129	16515	622	3	1	8126	1	3	false	0.076544425301623	0.6063890549249042	0.0	negative regulation of cellular component organization
GO:0006470	16515	298	3	1	3885	1	2	false	0.07670527670524353	0.6063890549249042	0.0	protein dephosphorylation
GO:0050839	16515	471	3	1	5904	1	1	false	0.07977642276403751	0.6063890549249042	0.0	cell adhesion molecule binding
GO:0045137	16515	195	3	1	4647	2	3	false	0.08217290979921159	0.6063890549249042	0.0	development of primary sexual characteristics
GO:0150034	16515	309	3	1	10934	3	2	false	0.08241534625616935	0.6063890549249042	0.0	distal axon
GO:0004721	16515	263	3	1	3180	1	3	false	0.08270440251574912	0.6063890549249042	0.0	phosphoprotein phosphatase activity
GO:0050807	16515	196	3	1	2362	1	3	false	0.08298052497886986	0.6063890549249042	1.4384110403117421E-292	regulation of synapse organization
GO:0051348	16515	268	3	1	3222	1	3	false	0.0831781502172837	0.6063890549249042	0.0	negative regulation of transferase activity
GO:0031345	16515	157	3	1	1798	1	3	false	0.08731924360408617	0.6063890549249042	1.3031687171824176E-230	negative regulation of cell projection organization
GO:0045177	16515	346	3	1	10934	3	1	false	0.09196895989668728	0.6063890549249042	0.0	apical part of cell
GO:0034330	16515	618	3	1	6509	1	1	false	0.09494546013188268	0.6063890549249042	0.0	cell junction organization
GO:0030027	16515	192	3	1	1929	1	2	false	0.09953343701398212	0.6063890549249042	1.092492192813918E-270	lamellipodium
GO:0042802	16515	603	3	1	5904	1	1	false	0.10213414634118338	0.6063890549249042	0.0	identical protein binding
GO:0030032	16515	60	3	1	583	1	2	false	0.10291595197255428	0.6063890549249042	2.2176004722839493E-83	lamellipodium assembly
GO:0051961	16515	271	3	1	2625	1	4	false	0.10323809523812395	0.6063890549249042	0.0	negative regulation of nervous system development
GO:0031252	16515	401	3	1	10934	3	1	false	0.10604736938738604	0.6063890549249042	0.0	cell leading edge
GO:0099572	16515	345	3	1	9401	3	2	false	0.10611468470093907	0.6063890549249042	0.0	postsynaptic specialization
GO:0035850	16515	35	3	1	629	2	2	false	0.1082751916397776	0.6063890549249042	3.0199735464213068E-58	epithelial cell differentiation involved in kidney development
GO:0097485	16515	253	3	1	2319	1	3	false	0.1090987494609022	0.6063890549249042	0.0	neuron projection guidance
GO:0030111	16515	337	3	1	2966	1	2	false	0.11362103843570846	0.6063890549249042	0.0	regulation of Wnt signaling pathway
GO:0010812	16515	55	3	1	476	1	3	false	0.11554621848741752	0.6063890549249042	1.7582376360435298E-73	negative regulation of cell-substrate adhesion
GO:0008406	16515	190	3	1	3130	2	3	false	0.11773913416375063	0.6063890549249042	2.37475346809446E-310	gonad development
GO:0016324	16515	286	3	1	2414	1	2	false	0.11847555923771812	0.6063890549249042	0.0	apical plasma membrane
GO:0010563	16515	514	3	1	4325	1	3	false	0.11884393063588732	0.6063890549249042	0.0	negative regulation of phosphorus metabolic process
GO:0005783	16515	543	3	1	8452	2	3	false	0.12436997265318579	0.6063890549249042	0.0	endoplasmic reticulum
GO:0050900	16515	399	3	1	3206	1	2	false	0.12445414847180404	0.6063890549249042	0.0	leukocyte migration
GO:0072001	16515	266	3	1	4127	2	2	false	0.1247675446592376	0.6063890549249042	0.0	renal system development
GO:0003071	16515	18	3	1	143	1	2	false	0.12587412587411997	0.6063890549249042	3.127255715170756E-23	renal system process involved in regulation of systemic arterial blood pressure
GO:0050878	16515	455	3	1	3583	1	1	false	0.12698855707515305	0.6063890549249042	0.0	regulation of body fluid levels
GO:0097060	16515	356	3	1	2794	1	2	false	0.1274158911954391	0.6063890549249042	0.0	synaptic membrane
GO:0005635	16515	446	3	1	6747	2	3	false	0.12784639139300533	0.6063890549249042	0.0	nuclear envelope
GO:0071944	16515	5612	3	3	10934	3	1	false	0.1351769837443055	0.6063890549249042	0.0	cell periphery
GO:0046983	16515	799	3	1	5904	1	1	false	0.13533197831943072	0.6063890549249042	0.0	protein dimerization activity
GO:0031400	16515	549	3	1	4015	1	3	false	0.13673723536734986	0.6063890549249042	0.0	negative regulation of protein modification process
GO:0010977	16515	134	3	1	975	1	4	false	0.13743589743594742	0.6063890549249042	8.645481021079112E-169	negative regulation of neuron projection development
GO:0060089	16515	856	3	1	11969	2	1	false	0.13792688822260424	0.6063890549249042	0.0	molecular transducer activity
GO:0009888	16515	1798	3	2	4812	2	1	false	0.1395650864519824	0.6063890549249042	0.0	tissue development
GO:0030178	16515	193	3	1	1368	1	3	false	0.14108187134505973	0.6063890549249042	5.627415973182488E-241	negative regulation of Wnt signaling pathway
GO:0044057	16515	491	3	1	3474	1	2	false	0.14133563615453276	0.6063890549249042	0.0	regulation of system process
GO:0001655	16515	304	3	1	4127	2	1	false	0.14191306766301012	0.6063890549249042	0.0	urogenital system development
GO:0048468	16515	1897	3	2	5006	2	3	false	0.14355249225401476	0.6063890549249042	0.0	cell development
GO:0006935	16515	556	3	1	3829	1	2	false	0.14520762601190845	0.6063890549249042	0.0	chemotaxis
GO:0072010	16515	17	3	1	117	1	2	false	0.14529914529914284	0.6063890549249042	8.361583622252208E-21	glomerular epithelium development
GO:0016311	16515	451	3	1	2991	1	1	false	0.1507856904046252	0.6063890549249042	0.0	dephosphorylation
GO:0048608	16515	399	3	1	4990	2	3	false	0.1535409966048429	0.6063890549249042	0.0	reproductive structure development
GO:0045665	16515	197	3	1	1276	1	3	false	0.15438871473359278	0.6063890549249042	1.2151284064641819E-237	negative regulation of neuron differentiation
GO:0033673	16515	244	3	1	1562	1	4	false	0.15620998719597873	0.6063890549249042	3.9620034999220625E-293	negative regulation of kinase activity
GO:0002064	16515	183	3	1	2232	2	2	false	0.1572899948428103	0.6063890549249042	4.0227967376985776E-274	epithelial cell development
GO:0001822	16515	257	3	1	3125	2	2	false	0.157740742637444	0.6063890549249042	0.0	kidney development
GO:0098794	16515	620	3	1	10934	3	2	false	0.1606617627180274	0.6063890549249042	0.0	postsynapse
GO:0044092	16515	1033	3	1	11969	2	2	false	0.16517039562560076	0.6063890549249042	0.0	negative regulation of molecular function
GO:0051248	16515	992	3	1	6003	1	4	false	0.16525070797906805	0.6063890549249042	0.0	negative regulation of protein metabolic process
GO:0005001	16515	17	3	1	102	1	2	false	0.16666666666666616	0.6063890549249042	1.0421883468124559E-19	transmembrane receptor protein tyrosine phosphatase activity
GO:0050768	16515	252	3	1	1489	1	4	false	0.16924110141036067	0.6063890549249042	3.417637828274547E-293	negative regulation of neurogenesis
GO:0007281	16515	213	3	1	2402	2	4	false	0.16952241312175204	0.6063890549249042	1.411762789751E-311	germ cell development
GO:0042330	16515	556	3	1	3248	1	2	false	0.17118226600997122	0.6063890549249042	0.0	taxis
GO:0032269	16515	939	3	1	5476	1	4	false	0.17147552958331283	0.6063890549249042	0.0	negative regulation of cellular protein metabolic process
GO:0006469	16515	225	3	1	1310	1	4	false	0.17175572519079305	0.6063890549249042	3.902673230896011E-260	negative regulation of protein kinase activity
GO:0048585	16515	1457	3	1	8481	1	3	false	0.17179577879898397	0.6063890549249042	0.0	negative regulation of response to stimulus
GO:0045936	16515	514	3	1	2991	1	3	false	0.17184887997336148	0.6063890549249042	0.0	negative regulation of phosphate metabolic process
GO:0006458	16515	37	3	1	213	1	1	false	0.17370892018779543	0.6063890549249042	2.701524799415971E-42	'de novo' protein folding
GO:0030031	16515	584	3	1	3268	1	2	false	0.17870257037937518	0.6063890549249042	0.0	cell projection assembly
GO:0048869	16515	3513	3	2	13027	3	2	false	0.17892380346845546	0.6063890549249042	0.0	cellular developmental process
GO:0071674	16515	72	3	1	399	1	1	false	0.18045112781954625	0.6063890549249042	3.0334421632110195E-81	mononuclear cell migration
GO:0023057	16515	1267	3	1	7020	1	3	false	0.18048433048402152	0.6063890549249042	0.0	negative regulation of signaling
GO:0051704	16515	905	3	1	13878	3	1	false	0.18316553312947192	0.6063890549249042	0.0	multi-organism process
GO:0042326	16515	423	3	1	2287	1	3	false	0.18495846086562567	0.6063890549249042	0.0	negative regulation of phosphorylation
GO:0061458	16515	403	3	1	4127	2	1	false	0.18578515553316166	0.6063890549249042	0.0	reproductive system development
GO:0044309	16515	195	3	1	1047	1	1	false	0.1862464183380207	0.6063890549249042	8.065948461731084E-218	neuron spine
GO:1905114	16515	618	3	1	3315	1	2	false	0.1864253393662629	0.6063890549249042	0.0	cell surface receptor signaling pathway involved in cell-cell signaling
GO:0010648	16515	1264	3	1	6700	1	3	false	0.18865671641824697	0.6063890549249042	0.0	negative regulation of cell communication
GO:0005773	16515	3678	3	2	8452	2	2	false	0.1893379910104127	0.6063890549249042	0.0	vacuole
GO:0031226	16515	388	3	1	5669	3	2	false	0.19162617849471736	0.6063890549249042	0.0	intrinsic component of plasma membrane
GO:0001933	16515	387	3	1	2003	1	4	false	0.19321018472299856	0.6063890549249042	0.0	negative regulation of protein phosphorylation
GO:0016020	16515	6329	3	3	10934	3	1	false	0.19390158536551774	0.6063890549249042	0.0	membrane
GO:0045596	16515	593	3	1	5689	2	4	false	0.19762371136437057	0.6063890549249042	0.0	negative regulation of cell differentiation
GO:0072073	16515	126	3	1	1195	2	2	false	0.19984020521025023	0.6063890549249042	3.9316934228455044E-174	kidney epithelium development
GO:0099634	16515	107	3	1	535	1	3	false	0.20000000000002502	0.6063890549249042	1.2543130232607621E-115	postsynaptic specialization membrane
GO:0036477	16515	797	3	1	10934	3	1	false	0.20314048873544283	0.6063890549249042	0.0	somatodendritic compartment
GO:0051093	16515	798	3	1	7314	2	3	false	0.20632085960194774	0.6063890549249042	0.0	negative regulation of developmental process
GO:0055114	16515	1051	3	1	9406	2	1	false	0.21099973175458142	0.6063890549249042	0.0	oxidation-reduction process
GO:0097205	16515	21	3	1	99	1	1	false	0.2121212121212081	0.6063890549249042	6.199417731230936E-22	renal filtration
GO:0043197	16515	193	3	1	895	1	3	false	0.21564245810054697	0.6063890549249042	7.061890989770185E-202	dendritic spine
GO:0032504	16515	704	3	1	6150	2	2	false	0.21585584013215245	0.6063890549249042	0.0	multicellular organism reproduction
GO:0043086	16515	749	3	1	6503	2	3	false	0.21710501264963436	0.6063890549249042	0.0	negative regulation of catalytic activity
GO:0016491	16515	757	3	1	6524	2	2	false	0.2186182590433337	0.6063890549249042	0.0	oxidoreductase activity
GO:0031344	16515	627	3	1	2838	1	2	false	0.2209302325578225	0.6063890549249042	0.0	regulation of cell projection organization
GO:0051128	16515	2242	3	1	10141	1	2	false	0.22108273345664592	0.6063890549249042	0.0	regulation of cellular component organization
GO:0031324	16515	2129	3	1	9593	1	4	false	0.22193265922973435	0.6063890549249042	0.0	negative regulation of cellular metabolic process
GO:0030030	16515	1456	3	1	6509	1	1	false	0.22369027500317964	0.6063890549249042	0.0	cell projection organization
GO:0031224	16515	908	3	1	10934	3	2	false	0.2290342254301238	0.6063890549249042	0.0	intrinsic component of membrane
GO:0051172	16515	1965	3	1	8407	1	3	false	0.23373379326720148	0.6063890549249042	0.0	negative regulation of nitrogen compound metabolic process
GO:0031967	16515	1126	3	1	9029	2	3	false	0.23387822912926962	0.6063890549249042	0.0	organelle envelope
GO:0012505	16515	3456	3	2	10934	3	3	false	0.2365387213172759	0.6063890549249042	0.0	endomembrane system
GO:0009968	16515	1148	3	1	4789	1	5	false	0.23971601587033317	0.6063890549249042	0.0	negative regulation of signal transduction
GO:0051338	16515	966	3	1	3980	1	2	false	0.2427135678391271	0.6063890549249042	0.0	regulation of transferase activity
GO:0051241	16515	1010	3	1	7773	2	3	false	0.2430048548816202	0.6063890549249042	0.0	negative regulation of multicellular organismal process
GO:0002548	16515	53	3	1	218	1	3	false	0.24311926605503525	0.6063890549249042	4.891409731596004E-52	monocyte chemotaxis
GO:0003093	16515	10	3	1	41	1	3	false	0.243902439024392	0.6063890549249042	8.919815610142691E-10	regulation of glomerular filtration
GO:0031589	16515	308	3	1	1255	1	1	false	0.245418326693309	0.6063890549249042	7.269762113801913E-303	cell-substrate adhesion
GO:0051674	16515	1451	3	1	5875	1	1	false	0.2469787234045152	0.6063890549249042	0.0	localization of cell
GO:0000003	16515	1253	3	1	13878	3	1	false	0.2471573889782242	0.6063890549249042	0.0	reproduction
GO:0022414	16515	1253	3	1	13878	3	2	false	0.2471573889782242	0.6063890549249042	0.0	reproductive process
GO:0022610	16515	1260	3	1	13878	3	1	false	0.24840904693537902	0.6063890549249042	0.0	biological adhesion
GO:0099240	16515	139	3	1	559	1	2	false	0.24865831842576708	0.6063890549249042	1.7756463141526473E-135	intrinsic component of synaptic membrane
GO:0098839	16515	86	3	1	342	1	2	false	0.2514619883041121	0.6063890549249042	3.4935914875562175E-83	postsynaptic density membrane
GO:0032989	16515	1057	3	1	7814	2	3	false	0.2522570472547453	0.6063890549249042	0.0	cellular component morphogenesis
GO:0010721	16515	285	3	1	2105	2	3	false	0.2525085122331668	0.6063890549249042	0.0	negative regulation of cell development
GO:0010810	16515	190	3	1	730	1	2	false	0.2602739726027582	0.6205082390312134	5.050527098260635E-181	regulation of cell-substrate adhesion
GO:0098978	16515	331	3	1	1222	1	1	false	0.2708674304420375	0.6411178749311535	3.922962351009685E-309	glutamatergic synapse
GO:0031975	16515	1126	3	1	10934	3	1	false	0.27824387067060974	0.6428589521938902	0.0	envelope
GO:0003824	16515	6357	3	2	11969	2	1	false	0.28206984018158265	0.6428589521938902	0.0	catalytic activity
GO:0051174	16515	1639	3	1	5798	1	2	false	0.2826836840292832	0.6428589521938902	0.0	regulation of phosphorus metabolic process
GO:0007548	16515	241	3	1	848	1	1	false	0.2841981132074701	0.6428589521938902	5.007512246222941E-219	sex differentiation
GO:0098984	16515	348	3	1	1222	1	1	false	0.2847790507365916	0.6428589521938902	3.52185E-316	neuron to neuron synapse
GO:0198738	16515	481	3	1	1687	1	1	false	0.2851215174868605	0.6428589521938902	0.0	cell-cell signaling by wnt
GO:0003006	16515	848	3	1	5486	2	2	false	0.2852808724021519	0.6428589521938902	0.0	developmental process involved in reproduction
GO:0010605	16515	2252	3	1	7683	1	3	false	0.2931146687498786	0.6560185443449664	0.0	negative regulation of macromolecule metabolic process
GO:0016788	16515	1001	3	1	3358	1	1	false	0.29809410363316363	0.6594441908106696	0.0	hydrolase activity, acting on ester bonds
GO:0051960	16515	821	3	1	2749	1	2	false	0.2986540560206376	0.6594441908106696	0.0	regulation of nervous system development
GO:0004672	16515	1176	3	1	3759	1	4	false	0.3128491620111756	0.6861824953445118	0.0	protein kinase activity
GO:0040011	16515	1650	3	1	13878	3	1	false	0.31597343074473105	0.6884454219537517	0.0	locomotion
GO:0003013	16515	478	3	1	1482	1	1	false	0.3225371120107893	0.6936178765992456	0.0	circulatory system process
GO:0032502	16515	5265	3	2	13878	3	1	false	0.3225639365339957	0.6936178765992456	0.0	developmental process
GO:0007267	16515	1687	3	1	5153	1	2	false	0.3273821075087925	0.6994072296778748	0.0	cell-cell signaling
GO:0045595	16515	1604	3	1	8813	2	3	false	0.33089920654034405	0.7023602513017626	0.0	regulation of cell differentiation
GO:0009605	16515	2447	3	1	7281	1	1	false	0.3360802087618808	0.7087845428375563	0.0	response to external stimulus
GO:0006793	16515	3009	3	1	8863	1	1	false	0.33950129752937425	0.7114390247590071	0.0	phosphorus metabolic process
GO:0035335	16515	104	3	1	298	1	1	false	0.3489932885906464	0.7267012148501434	4.012071207012672E-83	peptidyl-tyrosine dephosphorylation
GO:0098936	16515	104	3	1	294	1	2	false	0.3537414965986627	0.7319556753519499	2.2581949814294223E-82	intrinsic component of postsynaptic membrane
GO:0048858	16515	618	3	1	1730	1	3	false	0.3572254335257796	0.7345447976873843	0.0	cell projection morphogenesis
GO:0023051	16515	3308	3	1	9004	1	2	false	0.3673922701004737	0.7458833090473591	0.0	regulation of signaling
GO:0099699	16515	128	3	1	344	1	2	false	0.3720930232557984	0.7458833090473591	5.505157902967546E-98	integral component of synaptic membrane
GO:0051246	16515	2575	3	1	6895	1	4	false	0.373459028281628	0.7458833090473591	0.0	regulation of protein metabolic process
GO:0065008	16515	3583	3	1	9584	1	1	false	0.373852253754843	0.7458833090473591	0.0	regulation of biological quality
GO:0032268	16515	2427	3	1	6488	1	3	false	0.37407521578362996	0.7458833090473591	0.0	regulation of cellular protein metabolic process
GO:0048583	16515	3777	3	1	9953	1	2	false	0.3794835727913067	0.7496253043048855	0.0	regulation of response to stimulus
GO:0060429	16515	1111	3	2	1798	2	1	false	0.3816798854598896	0.7496253043048855	0.0	epithelium development
GO:0004725	16515	102	3	1	265	1	2	false	0.3849056603773273	0.7496253043048855	3.9989097734914975E-76	protein tyrosine phosphatase activity
GO:0045211	16515	263	3	1	683	1	2	false	0.38506588579795026	0.7496253043048855	6.417651019588943E-197	postsynaptic membrane
GO:0010646	16515	3269	3	1	8383	1	2	false	0.3899558630587546	0.7513306800937133	0.0	regulation of cell communication
GO:0031399	16515	1687	3	1	4320	1	2	false	0.39050925925843455	0.7513306800937133	0.0	regulation of protein modification process
GO:0120031	16515	570	3	1	1446	1	2	false	0.3941908713689008	0.7540046318626068	0.0	plasma membrane bounded cell projection assembly
GO:0022607	16515	2668	3	1	6683	1	2	false	0.3992219063298667	0.7576280944156603	0.0	cellular component assembly
GO:0032501	16515	6028	3	2	13878	3	1	false	0.40209355318075224	0.7576280944156603	0.0	multicellular organismal process
GO:0010975	16515	467	3	1	1149	1	3	false	0.40644038294169643	0.7576280944156603	0.0	regulation of neuron projection development
GO:0050793	16515	2287	3	1	9945	2	2	false	0.4070636084918051	0.7576280944156603	0.0	regulation of developmental process
GO:0006928	16515	2076	3	1	12841	3	1	false	0.41084984678198044	0.7576280944156603	0.0	movement of cell or subcellular component
GO:0030595	16515	188	3	1	454	1	2	false	0.4140969162996601	0.7576280944156603	4.755152023939475E-133	leukocyte chemotaxis
GO:0005887	16515	333	3	1	803	1	2	false	0.41469489414686944	0.7576280944156603	8.269589478432813E-236	integral component of plasma membrane
GO:0030054	16515	1821	3	1	10934	3	1	false	0.4210739562695423	0.7576280944156603	0.0	cell junction
GO:0048513	16515	3125	3	2	4812	2	2	false	0.4216965726742907	0.7576280944156603	0.0	animal organ development
GO:0031323	16515	4758	3	1	11275	1	3	false	0.4219955654100258	0.7576280944156603	0.0	regulation of cellular metabolic process
GO:0098948	16515	62	3	1	146	1	2	false	0.42465753424658487	0.7576280944156603	8.876535878000997E-43	intrinsic component of postsynaptic specialization membrane
GO:0120035	16515	617	3	1	1447	1	2	false	0.4263994471319837	0.7576280944156603	0.0	regulation of plasma membrane bounded cell projection organization
GO:0009892	16515	2467	3	1	10162	2	3	false	0.42661653576613967	0.7576280944156603	0.0	negative regulation of metabolic process
GO:0003008	16515	1482	3	1	6028	2	1	false	0.4312925940771749	0.7576280944156603	0.0	system process
GO:0044085	16515	2890	3	1	6683	1	1	false	0.43244052072595757	0.7576280944156603	0.0	cellular component biogenesis
GO:0099146	16515	45	3	1	103	1	2	false	0.4368932038834865	0.7576280944156603	2.8393636852325753E-30	intrinsic component of postsynaptic density membrane
GO:0042995	16515	1906	3	1	10934	3	1	false	0.4371245834475337	0.7576280944156603	0.0	cell projection
GO:0043549	16515	879	3	1	1984	1	3	false	0.44304435483874477	0.7576280944156603	0.0	regulation of kinase activity
GO:0065009	16515	3314	3	1	13061	2	2	false	0.44309929623488353	0.7576280944156603	0.0	regulation of molecular function
GO:0097529	16515	177	3	1	399	1	1	false	0.44360902255636075	0.7576280944156603	2.451808183492864E-118	myeloid leukocyte migration
GO:0072311	16515	16	3	1	36	1	2	false	0.44444444444444503	0.7576280944156603	1.3683873841081566E-10	glomerular epithelial cell differentiation
GO:0045664	16515	602	3	1	1345	1	2	false	0.4475836431225906	0.7590464875635685	0.0	regulation of neuron differentiation
GO:0002376	16515	2527	3	1	13878	3	1	false	0.45285703621140705	0.7625745875742396	0.0	immune system process
GO:0006468	16515	1849	3	1	4070	1	2	false	0.45429975429954694	0.7625745875742396	0.0	protein phosphorylation
GO:0070887	16515	2939	3	1	6418	1	2	false	0.4579308195697249	0.762788705770813	0.0	cellular response to chemical stimulus
GO:0045859	16515	785	3	1	1710	1	3	false	0.4590643274851701	0.762788705770813	0.0	regulation of protein kinase activity
GO:0050767	16515	737	3	1	1592	1	4	false	0.4629396984927175	0.7653626171060506	0.0	regulation of neurogenesis
GO:0003073	16515	71	3	1	151	1	1	false	0.4701986754966662	0.773019650448006	7.055385507729695E-45	regulation of systemic arterial blood pressure
GO:0048667	16515	545	3	1	1154	1	2	false	0.4722703639515174	0.773019650448006	0.0	cell morphogenesis involved in neuron differentiation
GO:0051239	16515	2782	3	1	10089	2	2	false	0.47547574013626226	0.7740629351920675	0.0	regulation of multicellular organismal process
GO:0007275	16515	4343	3	2	6284	2	2	false	0.4776133004376587	0.7740629351920675	0.0	multicellular organism development
GO:0090090	16515	163	3	1	334	1	3	false	0.48802395209576743	0.787058236468174	7.206565811716569E-100	negative regulation of canonical Wnt signaling pathway
GO:0097447	16515	581	3	1	1166	1	3	false	0.49828473413403224	0.7996862318541298	0.0	dendritic tree
GO:0051171	16515	4412	3	1	8635	1	2	false	0.5109438332384818	0.8160219472595172	0.0	regulation of nitrogen compound metabolic process
GO:0080090	16515	4581	3	1	8908	1	2	false	0.5142568477784497	0.816120660388124	0.0	regulation of primary metabolic process
GO:0043412	16515	3949	3	1	7606	1	1	false	0.5191953720732142	0.816120660388124	0.0	macromolecule modification
GO:0061564	16515	477	3	1	915	1	1	false	0.5213114754098666	0.816120660388124	3.141381716105017E-274	axon development
GO:0007283	16515	448	3	1	858	1	2	false	0.5221445221447325	0.816120660388124	4.429377058526753E-257	spermatogenesis
GO:0050790	16515	2225	3	1	7147	2	2	false	0.5257490817661421	0.816120660388124	0.0	regulation of catalytic activity
GO:0042221	16515	3829	3	1	7281	1	1	false	0.5258893009187912	0.816120660388124	0.0	response to chemical
GO:0005737	16515	6076	3	2	11683	3	2	false	0.5300942492588145	0.8187840751462441	0.0	cytoplasm
GO:0005575	16515	11845	3	3	14589	3	1	false	0.5351899274240102	0.821364529875964	0.0	cellular_component
GO:0009966	16515	2880	3	1	5336	1	4	false	0.539730134934311	0.821364529875964	0.0	regulation of signal transduction
GO:0019220	16515	1639	3	1	2991	1	2	false	0.547977265128627	0.821364529875964	0.0	regulation of phosphate metabolic process
GO:0019953	16515	687	3	1	1253	1	2	false	0.5482841181164466	0.821364529875964	0.0	sexual reproduction
GO:0043005	16515	1047	3	1	1906	1	1	false	0.54931794333664	0.821364529875964	0.0	neuron projection
GO:0030425	16515	581	3	1	1047	1	2	false	0.5549188156636807	0.821364529875964	1.4979502321803E-311	dendrite
GO:0048609	16515	698	3	1	1253	1	2	false	0.5570630486829465	0.821364529875964	0.0	multicellular organismal reproductive process
GO:0060284	16515	839	3	1	2508	2	2	false	0.5572378202274194	0.821364529875964	0.0	regulation of cell development
GO:0000904	16515	692	3	1	2048	2	2	false	0.5617204674521212	0.821364529875964	0.0	cell morphogenesis involved in differentiation
GO:0030426	16515	177	3	1	314	1	2	false	0.563694267515843	0.821364529875964	8.499664012310926E-93	growth cone
GO:0007166	16515	2604	3	1	4610	1	1	false	0.5648590021697816	0.821364529875964	0.0	cell surface receptor signaling pathway
GO:0042578	16515	571	3	1	1001	1	1	false	0.5704295704295185	0.821364529875964	3.8920527776558893E-296	phosphoric ester hydrolase activity
GO:2000026	16515	1794	3	1	5196	2	3	false	0.5713663653296059	0.821364529875964	0.0	regulation of multicellular organismal development
GO:0016772	16515	1632	3	1	2841	1	1	false	0.5744456177411846	0.821364529875964	0.0	transferase activity, transferring phosphorus-containing groups
GO:0030424	16515	602	3	1	1047	1	1	false	0.5749761222538338	0.821364529875964	3.60013370824989E-309	axon
GO:0007411	16515	251	3	1	436	1	2	false	0.5756880733944462	0.821364529875964	2.1968011553238228E-128	axon guidance
GO:0099060	16515	59	3	1	102	1	2	false	0.578431372549022	0.821364529875964	8.71455207836305E-30	integral component of postsynaptic specialization membrane
GO:0060255	16515	4602	3	1	7947	1	2	false	0.5790864477184862	0.821364529875964	0.0	regulation of macromolecule metabolic process
GO:0001932	16515	1331	3	1	2298	1	3	false	0.5791993037423211	0.821364529875964	0.0	regulation of protein phosphorylation
GO:0007286	16515	127	3	1	217	1	2	false	0.5852534562211653	0.8261231400541853	2.0584468653338053E-63	spermatid development
GO:0019538	16515	5250	3	1	8935	1	3	false	0.5875769445978096	0.8261231400541853	0.0	protein metabolic process
GO:0016301	16515	1426	3	1	2396	1	2	false	0.5951585976633993	0.82941176470589	0.0	kinase activity
GO:0031175	16515	915	3	1	1533	1	2	false	0.5968688845399999	0.82941176470589	0.0	neuron projection development
GO:0046546	16515	129	3	1	215	1	2	false	0.5999999999999713	0.82941176470589	2.5978758046442106E-62	development of primary male sexual characteristics
GO:0072009	16515	93	3	1	155	1	2	false	0.6000000000000054	0.82941176470589	7.601276599009071E-45	nephron epithelium development
GO:0032990	16515	638	3	1	1057	1	1	false	0.6035950804161297	0.8308902989828731	2.1711294386699665E-307	cell part morphogenesis
GO:0050808	16515	377	3	1	618	1	1	false	0.6100323624595061	0.8319307527193583	9.974271446309599E-179	synapse organization
GO:0030182	16515	1250	3	1	3328	2	2	false	0.6101963321652634	0.8319307527193583	0.0	neuron differentiation
GO:0043226	16515	9283	3	3	10934	3	1	false	0.6119369062555766	0.8319307527193583	0.0	organelle
GO:0016791	16515	390	3	1	631	1	2	false	0.6180665610141629	0.8368061669697926	1.7724745606628105E-181	phosphatase activity
GO:0042325	16515	1477	3	1	2359	1	2	false	0.6261127596442257	0.842741780673912	0.0	regulation of phosphorylation
GO:0022008	16515	1450	3	1	3721	2	2	false	0.6275736664592962	0.842741780673912	0.0	neurogenesis
GO:0060070	16515	305	3	1	480	1	1	false	0.635416666666655	0.8498052168021524	4.674163589846908E-136	canonical Wnt signaling pathway
GO:0005515	16515	5904	3	1	9221	1	1	false	0.6402776271612878	0.8523892358378014	0.0	protein binding
GO:0044703	16515	843	3	1	1312	1	2	false	0.6425304878047864	0.8523892358378014	0.0	multi-organism reproductive process
GO:0005886	16515	5537	3	3	6400	3	2	false	0.6475180963728178	0.8555560389825584	0.0	plasma membrane
GO:0048812	16515	604	3	1	927	1	2	false	0.6515641855448621	0.8574584681770385	1.979770327319711E-259	neuron projection morphogenesis
GO:0043231	16515	7335	3	2	9029	2	2	false	0.6599481570113728	0.8617855336368734	0.0	intracellular membrane-bounded organelle
GO:0007409	16515	435	3	1	659	1	3	false	0.6600910470410094	0.8617855336368734	1.0891818025309468E-182	axonogenesis
GO:0045296	16515	313	3	1	471	1	1	false	0.6645435244160343	0.862446657183516	8.133887693569898E-130	cadherin binding
GO:0044267	16515	4687	3	1	7022	1	2	false	0.6674736542281041	0.862446657183516	0.0	cellular protein metabolic process
GO:0045202	16515	1222	3	1	1821	1	1	false	0.6710598572206609	0.862446657183516	0.0	synapse
GO:0019222	16515	5105	3	1	11880	2	2	false	0.6747942851431983	0.862446657183516	0.0	regulation of metabolic process
GO:0048870	16515	1451	3	1	2148	1	3	false	0.675512104283355	0.862446657183516	0.0	cell motility
GO:0099061	16515	42	3	1	62	1	2	false	0.6774193548387124	0.862446657183516	1.0861916459535473E-16	integral component of postsynaptic density membrane
GO:0008584	16515	129	3	1	190	1	2	false	0.6789473684210657	0.862446657183516	2.608342719434987E-51	male gonad development
GO:0070013	16515	3948	3	1	9004	2	2	false	0.6847134177537803	0.8638681933052703	0.0	intracellular organelle lumen
GO:1901564	16515	6170	3	1	9003	1	2	false	0.6853271131903249	0.8638681933052703	0.0	organonitrogen compound metabolic process
GO:0048523	16515	4164	3	1	12864	3	3	false	0.6906991022846116	0.8638681933052703	0.0	negative regulation of cellular process
GO:0016740	16515	2841	3	1	6357	2	1	false	0.6941291458980873	0.8638681933052703	0.0	transferase activity
GO:0036211	16515	3764	3	1	5415	1	2	false	0.6951061865182656	0.8638681933052703	0.0	protein modification process
GO:0009653	16515	2361	3	1	5265	2	2	false	0.6958208851850961	0.8638681933052703	0.0	anatomical structure morphogenesis
GO:0004888	16515	596	3	1	850	1	1	false	0.7011764705885416	0.8655199767048393	2.4718895390397115E-224	transmembrane signaling receptor activity
GO:0060828	16515	262	3	1	373	1	2	false	0.7024128686328027	0.8655199767048393	5.2943117753702656E-98	regulation of canonical Wnt signaling pathway
GO:0005634	16515	3375	3	1	7335	2	1	false	0.7085663712699258	0.8677074676166704	0.0	nucleus
GO:0048519	16515	4686	3	1	13878	3	2	false	0.7094629446470648	0.8677074676166704	0.0	negative regulation of biological process
GO:0044260	16515	6589	3	1	9167	1	2	false	0.7187738627761757	0.8758392624198585	0.0	cellular macromolecule metabolic process
GO:0007399	16515	1971	3	1	4127	2	1	false	0.727144734887439	0.8827698072987729	0.0	nervous system development
GO:0140096	16515	3053	3	1	6357	2	1	false	0.7299075076966711	0.8828660662948706	0.0	catalytic activity, acting on a protein
GO:0048731	16515	4127	3	2	4812	2	2	false	0.7355339393502514	0.8835061617695357	0.0	system development
GO:0007165	16515	4610	3	1	12851	3	5	false	0.736323000312838	0.8835061617695357	0.0	signal transduction
GO:0031974	16515	3948	3	1	10934	3	1	false	0.7392158562699492	0.8835061617695357	0.0	membrane-enclosed lumen
GO:0016310	16515	2217	3	1	2991	1	1	false	0.7412236710138105	0.8835061617695357	0.0	phosphorylation
GO:0099055	16515	99	3	1	133	1	2	false	0.744360902255682	0.8835061617695357	1.8525853898994203E-32	integral component of postsynaptic membrane
GO:0023052	16515	5095	3	1	13878	3	1	false	0.746549279549942	0.8835061617695357	0.0	signaling
GO:0007276	16515	580	3	1	773	1	2	false	0.7503234152650463	0.8844682138896112	6.572703527412539E-188	gamete generation
GO:0042803	16515	603	3	1	799	1	2	false	0.7546933667082819	0.8844682138896112	1.4553087568464765E-192	protein homodimerization activity
GO:0008152	16515	9406	3	2	13878	3	1	false	0.7554272586716739	0.8844682138896112	0.0	metabolic process
GO:0098590	16515	2390	3	1	6329	3	2	false	0.7589940821157433	0.8854930958017004	0.0	plasma membrane region
GO:0048666	16515	1027	3	1	1990	2	2	false	0.7659473839788511	0.8904476654736466	0.0	neuron development
GO:0032991	16515	4639	3	1	11845	3	1	false	0.774883797500698	0.8933945210472883	0.0	protein-containing complex
GO:0016055	16515	480	3	1	619	1	2	false	0.7754442649433593	0.8933945210472883	1.7139153157443847E-142	Wnt signaling pathway
GO:0016787	16515	3358	3	1	6357	2	1	false	0.7774784920661009	0.8933945210472883	0.0	hydrolase activity
GO:0016773	16515	1274	3	1	1632	1	1	false	0.78063725490163	0.8933945210472883	0.0	phosphotransferase activity, alcohol group as acceptor
GO:0007154	16515	5113	3	1	12841	3	1	false	0.7820596415246779	0.8933945210472883	0.0	cell communication
GO:0110165	16515	10934	3	3	11845	3	1	false	0.786543683336195	0.8954078609605818	0.0	cellular anatomical entity
GO:0009987	16515	12841	3	3	13878	3	1	false	0.7921516040267216	0.8986823369820394	0.0	cellular process
GO:0120025	16515	1906	3	1	2390	1	2	false	0.797489539750139	0.9016290672776486	0.0	plasma membrane bounded cell projection
GO:0048232	16515	465	3	1	580	1	1	false	0.8017241379312364	0.9017433304408172	8.698010733899691E-125	male gamete generation
GO:0006464	16515	3764	3	1	4687	1	2	false	0.8030723277178098	0.9017433304408172	0.0	cellular protein modification process
GO:0051179	16515	5875	3	1	13878	3	1	false	0.808261700330652	0.903609139524374	0.0	localization
GO:0043233	16515	3948	3	1	9283	3	2	false	0.8102270399990588	0.903609139524374	0.0	organelle lumen
GO:0016021	16515	749	3	1	908	1	1	false	0.8248898678410735	0.9168539409449771	3.3519406952242996E-182	integral component of membrane
GO:0048856	16515	4812	3	2	5265	2	1	false	0.8353081512711203	0.9253076827212074	0.0	anatomical structure development
GO:0051716	16515	5952	3	1	13037	3	2	false	0.8395267692835545	0.9268600909204344	0.0	cellular response to stimulus
GO:0043170	16515	7606	3	1	8995	1	1	false	0.8455808782695051	0.9304217690657764	0.0	macromolecule metabolic process
GO:0071840	16515	6683	3	1	13878	3	1	false	0.8606764507703596	0.9408684444624639	0.0	cellular component organization or biogenesis
GO:0008150	16515	13878	3	3	14589	3	1	false	0.8607945342954457	0.9408684444624639	0.0	biological_process
GO:0016043	16515	6509	3	1	12854	3	2	false	0.8797525176564943	0.958405888440353	0.0	cellular component organization
GO:0050896	16515	7281	3	1	13878	3	1	false	0.8926121448533996	0.9692059262599619	0.0	response to stimulus
GO:0030154	16515	3328	3	2	3513	2	1	false	0.8974359473157141	0.9712382456147036	6.4067112836E-314	cell differentiation
GO:0043227	16515	7507	3	2	9283	3	1	false	0.9042291074219019	0.9733157883381975	0.0	membrane-bounded organelle
GO:0016477	16515	1315	3	1	1451	1	1	false	0.9062715368704692	0.9733157883381975	2.5941692467191015E-195	cell migration
GO:0000902	16515	960	3	1	1057	1	1	false	0.9082308420055522	0.9733157883381975	4.187268842637695E-140	cell morphogenesis
GO:0003674	16515	11969	3	2	14589	3	1	false	0.9148485249957446	0.9772245607909091	0.0	molecular_function
GO:0051084	16515	34	3	1	37	1	1	false	0.918918918918922	0.9783958715997584	1.287001287001289E-4	'de novo' posttranslational protein folding
GO:0043229	16515	9004	3	2	10673	3	2	false	0.9343130735760479	0.9904639973841165	0.0	intracellular organelle
GO:0032279	16515	326	3	1	348	1	2	false	0.9367816091955262	0.9904639973841165	2.6942141911331886E-35	asymmetric synapse
GO:0014069	16515	326	3	1	345	1	2	false	0.94492753623195	0.9904639973841165	1.2182739717218095E-31	postsynaptic density
GO:0005488	16515	9221	3	1	11969	2	1	false	0.9473017807095734	0.9904639973841165	0.0	binding
GO:0050794	16515	8239	3	1	12995	3	2	false	0.9509969671442356	0.9904639973841165	0.0	regulation of cellular process
GO:0048699	16515	1380	3	1	1450	1	1	false	0.9517241379311188	0.9904639973841165	3.2946673344839256E-121	generation of neurons
GO:0003094	16515	20	3	1	21	1	1	false	0.9523809523809522	0.9904639973841165	0.04761904761904764	glomerular filtration
GO:0050789	16515	8917	3	1	13878	3	2	false	0.9543376509749695	0.9904639973841165	0.0	regulation of biological process
GO:0005622	16515	10525	3	2	11845	3	1	false	0.9655311321890564	0.9971522941091793	0.0	intracellular
GO:0044237	16515	8863	3	1	13059	3	2	false	0.9668437137411192	0.9971522941091793	0.0	cellular metabolic process
GO:0065007	16515	9584	3	1	13878	3	1	false	0.970392899401802	0.9976851996974776	0.0	biological regulation
GO:0008015	16515	470	3	1	478	1	1	false	0.9832635983261236	0.998095145087133	1.5691746997656132E-17	blood circulation
GO:0120036	16515	1437	3	1	1456	1	1	false	0.9869505494513129	0.998095145087133	1.0870553178834464E-43	plasma membrane bounded cell projection organization
GO:0006807	16515	8339	3	1	9406	2	1	false	0.9871424610304683	0.998095145087133	0.0	nitrogen compound metabolic process
GO:0038023	16515	850	3	1	856	1	1	false	0.9929906542054951	0.998095145087133	1.862586969397614E-15	signaling receptor activity
GO:0006796	16515	2991	3	1	3009	1	1	false	0.9940179461596822	0.998095145087133	1.6476590431454356E-47	phosphate-containing compound metabolic process
GO:0044238	16515	8708	3	1	9406	2	1	false	0.9945004845709263	0.998095145087133	0.0	primary metabolic process
GO:0007155	16515	1255	3	1	1260	1	1	false	0.9960317460319057	0.998095145087133	3.808723211297523E-14	cell adhesion
GO:0120039	16515	616	3	1	618	1	1	false	0.9967637540452995	0.998095145087133	5.24513120695616E-6	plasma membrane bounded cell projection morphogenesis
GO:0071704	16515	8995	3	1	9406	2	1	false	0.998095145087133	0.998095145087133	0.0	organic substance metabolic process
GO:0000000	16515	14589	3	3	0	0	0	true	1.0	1.0	1.0	Gene Ontology
GO:0072112	16515	16	3	1	16	1	2	true	1.0	1.0	1.0	glomerular visceral epithelial cell differentiation
