## Supplementary File S3 for "PIGNON: A protein-protein interaction-guided functional enrichment analysis for quantitative proteomics": table-mcl2_cluster1092-Parent-Child-Union-Benjamini-Hochberg.txt

ID	Pop.total	Pop.term	Study.total	Study.term	Pop.family	Study.family	nparents	is.trivial	p	p.adjusted	p.min	name
GO:0016458	16515	207	3	2	12841	3	2	false	7.676217245342711E-4	0.271738090485132	0.0	gene silencing
GO:0034401	16515	105	3	2	2270	2	2	false	0.002120128993926065	0.3752628319249135	5.155628577149534E-184	chromatin organization involved in regulation of transcription
GO:0045814	16515	110	3	2	1422	2	2	false	0.005933698956083647	0.4034602996906063	1.8272392162232393E-167	negative regulation of gene expression, epigenetic
GO:0032241	16515	7	3	1	1043	1	3	false	0.006711409395975842	0.4034602996906063	3.830035353539043E-18	positive regulation of nucleobase-containing compound transport
GO:0032239	16515	13	3	1	1759	1	2	false	0.007390562819782384	0.4034602996906063	4.2182106888134274E-33	regulation of nucleobase-containing compound transport
GO:0045120	16515	13	3	1	3375	2	1	false	0.007690004171302729	0.4034602996906063	8.645112627805654E-37	pronucleus
GO:0071514	16515	24	3	1	6005	2	2	false	0.007978028524955492	0.4034602996906063	1.3439415775534512E-67	genetic imprinting
GO:0006342	16515	96	3	2	973	2	4	false	0.009643079187445528	0.41548333294750084	1.7495975500888777E-135	chromatin silencing
GO:0040029	16515	279	3	2	2644	2	1	false	0.011099166982897325	0.41548333294750084	0.0	regulation of gene expression, epigenetic
GO:0097549	16515	96	3	2	882	2	2	false	0.011736817314901152	0.41548333294750084	3.651337737514848E-131	chromatin organization involved in negative regulation of transcription
GO:0031519	16515	48	3	1	6237	2	2	false	0.015334011485365964	0.4934763696199592	1.0323288694317843E-121	PcG protein complex
GO:0000803	16515	28	3	1	1624	1	1	false	0.017241379310358018	0.5086206896555615	4.890951622388134E-61	sex chromosome
GO:0034708	16515	101	3	1	10545	2	2	false	0.019065159720557227	0.5191589646982506	7.165847233616036E-247	methyltransferase complex
GO:0072376	16515	100	3	1	9237	2	2	false	0.021536008163721303	0.542866024246432	4.471804442498979E-239	protein activation cascade
GO:0008276	16515	74	3	1	3217	1	3	false	0.023002797637560676	0.542866024246432	2.165786603583499E-152	protein methyltransferase activity
GO:0005654	16515	1101	3	2	10934	3	2	false	0.02835665528328293	0.5489227207974624	0.0	nucleoplasm
GO:0021510	16515	92	3	1	3231	1	2	false	0.028474156607812755	0.5489227207974624	6.365220888713694E-181	spinal cord development
GO:0031048	16515	3	3	1	206	2	2	false	0.02898413450153836	0.5489227207974624	6.964661308520717E-7	chromatin silencing by small RNA
GO:0045023	16515	43	3	1	1438	1	1	false	0.02990264255912443	0.5489227207974624	1.8748188408440704E-83	G0 to G1 transition
GO:0006325	16515	713	3	2	6509	3	2	false	0.033333543306875824	0.5489227207974624	0.0	chromatin organization
GO:0072562	16515	126	3	1	10934	3	2	false	0.034177296718497875	0.5489227207974624	6.353008162758529E-298	blood microparticle
GO:0046833	16515	7	3	1	187	1	4	false	0.037433155080212936	0.5489227207974624	7.06131168658436E-13	positive regulation of RNA export from nucleus
GO:0008213	16515	160	3	1	3764	1	1	false	0.042507970244376574	0.5489227207974624	1.1437914655462367E-286	protein alkylation
GO:0005720	16515	49	3	1	1105	1	2	false	0.044343891402726536	0.5489227207974624	1.3442103182650053E-86	nuclear heterochromatin
GO:0005615	16515	165	3	1	10934	3	2	false	0.04459590981121574	0.5489227207974624	0.0	extracellular space
GO:0045934	16515	1121	3	2	5079	2	4	false	0.04868024170429804	0.5489227207974624	0.0	negative regulation of nucleobase-containing compound metabolic process
GO:0009890	16515	1224	3	2	5516	2	3	false	0.04920827041024405	0.5489227207974624	0.0	negative regulation of biosynthetic process
GO:0031324	16515	2129	3	2	9593	2	4	false	0.04923610288167325	0.5489227207974624	0.0	negative regulation of cellular metabolic process
GO:0044419	16515	1871	3	2	13878	3	1	false	0.04960817343706685	0.5489227207974624	0.0	interspecies interaction between organisms
GO:0031491	16515	64	3	1	1268	1	2	false	0.05047318611985251	0.5489227207974624	1.607295137692417E-109	nucleosome binding
GO:0009897	16515	297	3	1	5657	1	3	false	0.05250132579099946	0.5489227207974624	0.0	external side of plasma membrane
GO:0031327	16515	1201	3	2	5235	2	4	false	0.052598559342318926	0.5489227207974624	0.0	negative regulation of cellular biosynthetic process
GO:0048518	16515	5275	3	3	13878	3	2	false	0.054895102223561816	0.5489227207974624	0.0	positive regulation of biological process
GO:0006956	16515	77	3	1	1352	1	4	false	0.05695266272192015	0.5489227207974624	1.083572668823977E-127	complement activation
GO:0010001	16515	193	3	1	3328	1	2	false	0.05799278846154123	0.5489227207974624	3.31335E-319	glial cell differentiation
GO:0031058	16515	85	3	1	1460	1	4	false	0.05821917808221356	0.5489227207974624	3.654692538990567E-140	positive regulation of histone modification
GO:0003682	16515	542	3	1	9221	1	1	false	0.05877887430904126	0.5489227207974624	0.0	chromatin binding
GO:0046831	16515	13	3	1	218	1	3	false	0.059633027522932584	0.5489227207974624	3.5710316817907025E-21	regulation of RNA export from nucleus
GO:0070316	16515	43	3	1	696	1	2	false	0.061781609195396325	0.5489227207974624	1.3311941220925245E-69	regulation of G0 to G1 transition
GO:0016741	16515	177	3	1	2841	1	1	false	0.06230200633585062	0.5489227207974624	5.1519296440650425E-287	transferase activity, transferring one-carbon groups
GO:0051253	16515	1028	3	2	4032	2	4	false	0.06495763979936539	0.5489227207974624	0.0	negative regulation of RNA metabolic process
GO:0031056	16515	132	3	1	1963	1	3	false	0.06724401426385644	0.5489227207974624	2.188293887796489E-209	regulation of histone modification
GO:1902369	16515	52	3	1	1484	2	3	false	0.06887583084482998	0.5489227207974624	2.424988210350114E-97	negative regulation of RNA catabolic process
GO:0010558	16515	1157	3	2	4394	2	4	false	0.0692899004194878	0.5489227207974624	0.0	negative regulation of macromolecule biosynthetic process
GO:0002433	16515	95	3	1	1350	1	3	false	0.07037037037037415	0.5489227207974624	1.2691724551982848E-148	immune response-regulating cell surface receptor signaling pathway involved in phagocytosis
GO:0000792	16515	89	3	1	1237	1	1	false	0.0719482619239922	0.5489227207974624	2.5448347488376517E-138	heterochromatin
GO:0051236	16515	181	3	1	4806	2	2	false	0.07391168600810351	0.5489227207974624	0.0	establishment of RNA localization
GO:0006403	16515	209	3	1	2808	1	1	false	0.07443019943016439	0.5489227207974624	2.7E-322	RNA localization
GO:0002764	16515	372	3	1	4777	1	2	false	0.0778731421395251	0.5525176470582783	0.0	immune response-regulating signaling pathway
GO:0032388	16515	192	3	1	2425	1	3	false	0.07917525773200121	0.5525176470582783	1.1465598292053087E-290	positive regulation of intracellular transport
GO:0015931	16515	199	3	1	2500	1	2	false	0.07959999999992146	0.5525176470582783	8.366965467777354E-301	nucleobase-containing compound transport
GO:0043414	16515	284	3	1	6663	2	3	false	0.0834362531931999	0.5622054584060839	0.0	macromolecule methylation
GO:1990823	16515	92	3	1	1093	1	1	false	0.08417200365966794	0.5622054584060839	1.7924287100089552E-136	response to leukemia inhibitory factor
GO:0044877	16515	821	3	1	9221	1	1	false	0.0890358963242372	0.5732769205621489	0.0	protein-containing complex binding
GO:0002920	16515	82	3	1	919	1	2	false	0.08922742110987927	0.5732769205621489	2.0097235322283468E-119	regulation of humoral immune response
GO:1990830	16515	92	3	1	1013	1	2	false	0.09081934846992942	0.5732769205621489	2.691146047007333E-133	cellular response to leukemia inhibitory factor
GO:2000113	16515	1054	3	2	3468	2	4	false	0.09230730076848159	0.5732769205621489	0.0	negative regulation of cellular macromolecule biosynthetic process
GO:0046976	16515	5	3	1	53	1	2	false	0.09433962264150855	0.5757970071567936	3.4847030248964215E-7	histone methyltransferase activity (H3-K27 specific)
GO:0061087	16515	5	3	1	50	1	3	false	0.09999999999999927	0.5821259801629362	4.719741735732109E-7	positive regulation of histone H3-K27 methylation
GO:0010629	16515	1372	3	2	4323	2	3	false	0.10067498372652091	0.5821259801629362	0.0	negative regulation of gene expression
GO:0032259	16515	335	3	1	9406	3	1	false	0.10309703203687229	0.5821259801629362	0.0	methylation
GO:0032386	16515	319	3	1	3092	1	3	false	0.10316946959902877	0.5821259801629362	0.0	regulation of intracellular transport
GO:0048709	16515	95	3	1	917	1	2	false	0.10359869138492932	0.5821259801629362	6.029540389088139E-132	oligodendrocyte differentiation
GO:0045892	16515	874	3	2	2657	2	5	false	0.10812000353668622	0.5897070109707061	0.0	negative regulation of transcription, DNA-templated
GO:0016570	16515	421	3	1	3779	1	2	false	0.1114051336332747	0.5897070109707061	0.0	histone modification
GO:0071840	16515	6683	3	3	13878	3	1	false	0.11164329395775294	0.5897070109707061	0.0	cellular component organization or biogenesis
GO:0061085	16515	8	3	1	71	1	2	false	0.1126760563380291	0.5897070109707061	9.399268641403131E-11	regulation of histone H3-K27 methylation
GO:0006909	16515	247	3	1	2128	1	1	false	0.1160714285713598	0.5897070109707061	0.0	phagocytosis
GO:0031330	16515	223	3	1	3652	2	4	false	0.11841194613346934	0.5897070109707061	0.0	negative regulation of cellular catabolic process
GO:0050867	16515	310	3	1	5055	2	3	false	0.11890142347846121	0.5897070109707061	0.0	positive regulation of cell activation
GO:0016246	16515	14	3	1	113	1	1	false	0.12389380530973759	0.5897070109707061	3.646489076953504E-18	RNA interference
GO:0098552	16515	473	3	1	10934	3	3	false	0.12425632579640931	0.5897070109707061	0.0	side of membrane
GO:0097478	16515	473	3	1	10934	3	2	false	0.12425632579640931	0.5897070109707061	0.0	leaflet of membrane bilayer
GO:0050900	16515	399	3	1	3206	1	2	false	0.12445414847180404	0.5897070109707061	0.0	leukocyte migration
GO:0070317	16515	39	3	1	307	1	3	false	0.12703583061888363	0.5897070109707061	2.5481721432926927E-50	negative regulation of G0 to G1 transition
GO:0016043	16515	6509	3	3	12854	3	2	false	0.12981626285932926	0.5897070109707061	0.0	cellular component organization
GO:0006349	16515	19	3	1	283	2	2	false	0.12999022629876983	0.5897070109707061	5.8814331771695926E-30	regulation of gene expression by genetic imprinting
GO:0035097	16515	76	3	1	1118	2	2	false	0.131392706313028	0.5897070109707061	5.330255787555673E-120	histone methyltransferase complex
GO:1902679	16515	954	3	2	2613	2	5	false	0.13320750470685194	0.5897070109707061	0.0	negative regulation of RNA biosynthetic process
GO:0051276	16515	1114	3	2	4814	3	1	false	0.13580619597999546	0.5897070109707061	0.0	chromosome organization
GO:0009895	16515	278	3	1	3950	2	3	false	0.13582275275569541	0.5897070109707061	0.0	negative regulation of catabolic process
GO:0006959	16515	229	3	1	1668	1	1	false	0.13729016786578718	0.5897070109707061	5.969036595313538E-289	humoral immune response
GO:0051172	16515	1965	3	2	8407	3	3	false	0.13832196480291128	0.5897070109707061	0.0	negative regulation of nitrogen compound metabolic process
GO:0046824	16515	64	3	1	457	1	3	false	0.14004376367617816	0.5897070109707061	7.58723745937652E-80	positive regulation of nucleocytoplasmic transport
GO:0002768	16515	369	3	1	2606	1	2	false	0.1415963161935311	0.5897070109707061	0.0	immune response-regulating cell surface receptor signaling pathway
GO:0009892	16515	2467	3	2	10162	3	3	false	0.14816436918149617	0.606809078771314	0.0	negative regulation of metabolic process
GO:0035098	16515	16	3	1	107	1	2	false	0.14953271028037754	0.606809078771314	2.306333301168074E-19	ESC/E(Z) complex
GO:0002253	16515	413	3	1	2527	1	2	false	0.16343490304685737	0.606809078771314	0.0	activation of immune response
GO:1903507	16515	954	3	2	2359	2	3	false	0.16344420750168848	0.606809078771314	0.0	negative regulation of nucleic acid-templated transcription
GO:0044270	16515	526	3	1	6074	2	2	false	0.1657109383851634	0.606809078771314	0.0	cellular nitrogen compound catabolic process
GO:0050865	16515	499	3	1	8443	3	2	false	0.1670524724581894	0.606809078771314	0.0	regulation of cell activation
GO:0070734	16515	18	3	1	107	1	1	false	0.1682242990654242	0.606809078771314	8.617069476891814E-21	histone H3-K27 methylation
GO:0019219	16515	2640	3	2	6350	2	4	false	0.17280816744640015	0.606809078771314	0.0	regulation of nucleobase-containing compound metabolic process
GO:0042063	16515	251	3	1	1450	1	1	false	0.1731034482757447	0.606809078771314	2.491742644619081E-289	gliogenesis
GO:0005576	16515	681	3	1	10934	3	1	false	0.17546755859952162	0.606809078771314	0.0	extracellular region
GO:0046700	16515	523	3	1	5652	2	2	false	0.17651962218898268	0.606809078771314	0.0	heterocycle catabolic process
GO:0030449	16515	67	3	1	379	1	3	false	0.17678100263853838	0.606809078771314	3.0862438232308885E-76	regulation of complement activation
GO:0060341	16515	720	3	1	4068	1	2	false	0.17699115044262173	0.606809078771314	0.0	regulation of cellular localization
GO:0051169	16515	335	3	1	1873	1	1	false	0.17885744794436112	0.606809078771314	0.0	nuclear transport
GO:0050776	16515	807	3	1	4478	1	3	false	0.18021438142022062	0.606809078771314	0.0	regulation of immune response
GO:0043233	16515	3948	3	2	9283	2	2	false	0.18084826883901392	0.606809078771314	0.0	organelle lumen
GO:0019439	16515	540	3	1	5673	2	2	false	0.1813299431118984	0.606809078771314	0.0	aromatic compound catabolic process
GO:0042742	16515	217	3	1	1189	1	2	false	0.1825063078217591	0.606809078771314	1.4317994561909391E-244	defense response to bacterium
GO:0006401	16515	383	3	1	3918	2	3	false	0.1859745930189969	0.606809078771314	0.0	RNA catabolic process
GO:1901361	16515	560	3	1	5697	2	2	false	0.18694789096438574	0.606809078771314	0.0	organic cyclic compound catabolic process
GO:0009889	16515	2875	3	2	6647	2	2	false	0.18704176719366894	0.606809078771314	0.0	regulation of biosynthetic process
GO:0009986	16515	740	3	1	10934	3	1	false	0.18962128083257832	0.606809078771314	0.0	cell surface
GO:0031326	16515	2783	3	2	6367	2	3	false	0.191015604780105	0.606809078771314	0.0	regulation of cellular biosynthetic process
GO:0070013	16515	3948	3	2	9004	2	2	false	0.19223016287603462	0.606809078771314	0.0	intracellular organelle lumen
GO:0016604	16515	754	3	1	10934	3	2	false	0.19295584178562977	0.606809078771314	0.0	nuclear body
GO:0050778	16515	585	3	1	2983	1	4	false	0.1961112973517026	0.606809078771314	0.0	positive regulation of immune response
GO:0002696	16515	304	3	1	1547	1	4	false	0.19650937297982393	0.606809078771314	0.0	positive regulation of leukocyte activation
GO:0046822	16515	107	3	1	542	1	2	false	0.19741697416970388	0.606809078771314	2.6647664467630514E-116	regulation of nucleocytoplasmic transport
GO:0034645	16515	3359	3	2	7536	2	3	false	0.19863992803618946	0.606809078771314	0.0	cellular macromolecule biosynthetic process
GO:0016569	16515	437	3	1	4154	2	2	false	0.19935528156746288	0.606809078771314	0.0	covalent chromatin modification
GO:0051252	16515	2375	3	2	5290	2	3	false	0.20151857780950155	0.606809078771314	0.0	regulation of RNA metabolic process
GO:0002697	16515	365	3	1	1809	1	2	false	0.2017689331123662	0.606809078771314	0.0	regulation of immune effector process
GO:0010948	16515	303	3	1	1498	1	3	false	0.2022696929237713	0.606809078771314	0.0	negative regulation of cell cycle process
GO:0010605	16515	2252	3	2	7683	3	3	false	0.20734853839741374	0.6120026905495558	0.0	negative regulation of macromolecule metabolic process
GO:2001252	16515	165	3	1	1500	2	3	false	0.20796531020686496	0.6120026905495558	5.60016926961526E-225	positive regulation of chromosome organization
GO:0034655	16515	492	3	1	4444	2	5	false	0.20918736032908547	0.6120026905495558	0.0	nucleobase-containing compound catabolic process
GO:0005634	16515	3375	3	2	7335	2	1	false	0.21167902750705916	0.6142161945696635	0.0	nucleus
GO:0007417	16515	893	3	1	4127	1	2	false	0.21637993699987298	0.6213472485768198	0.0	central nervous system development
GO:0031062	16515	37	3	1	170	1	3	false	0.21764705882351879	0.6213472485768198	2.8206220869127987E-38	positive regulation of histone methylation
GO:0045786	16515	563	3	1	4807	2	3	false	0.2205459492115962	0.6245861281672405	0.0	negative regulation of cell cycle
GO:0050871	16515	91	3	1	401	1	3	false	0.2269326683291572	0.6375727348295369	1.1406222983718309E-92	positive regulation of B cell activation
GO:0006900	16515	613	3	1	2654	1	3	false	0.23097211755843658	0.6406119925552268	0.0	vesicle budding from membrane
GO:0010468	16515	2644	3	2	5456	2	2	false	0.23479535307561053	0.6406119925552268	0.0	regulation of gene expression
GO:1905269	16515	97	3	1	775	2	3	false	0.23479869967491254	0.6406119925552268	2.7899139294400806E-126	positive regulation of chromatin organization
GO:0010556	16515	2677	3	2	5514	2	3	false	0.23565666432597732	0.6406119925552268	0.0	regulation of macromolecule biosynthetic process
GO:0043228	16515	4536	3	2	9283	2	1	false	0.23873737961927036	0.6406119925552268	0.0	non-membrane-bounded organelle
GO:0006351	16515	2161	3	2	4421	2	3	false	0.23887226841042355	0.6406119925552268	0.0	transcription, DNA-templated
GO:0048523	16515	4164	3	2	12864	3	3	false	0.24648355684130885	0.6479814309457428	0.0	negative regulation of cellular process
GO:0031329	16515	772	3	1	5738	2	3	false	0.2510021444819841	0.6479814309457428	0.0	regulation of cellular catabolic process
GO:0006897	16515	537	3	1	2131	1	3	false	0.25199436884102927	0.6479814309457428	0.0	endocytosis
GO:0043232	16515	4526	3	2	9010	2	2	false	0.2523084265592556	0.6479814309457428	0.0	intracellular non-membrane-bounded organelle
GO:0050794	16515	8239	3	3	12995	3	2	false	0.2548219130141133	0.6479814309457428	0.0	regulation of cellular process
GO:0002694	16515	468	3	1	1827	1	3	false	0.25615763546792225	0.6479814309457428	0.0	regulation of leukocyte activation
GO:0032774	16515	2371	3	2	4657	2	3	false	0.2591556552721162	0.6479814309457428	0.0	RNA biosynthetic process
GO:0046483	16515	4528	3	2	8863	2	1	false	0.2609783119283883	0.6479814309457428	0.0	heterocycle metabolic process
GO:0048519	16515	4686	3	2	13878	3	2	false	0.2650266090557969	0.6479814309457428	0.0	negative regulation of biological process
GO:0050789	16515	8917	3	3	13878	3	2	false	0.26523046784051957	0.6479814309457428	0.0	regulation of biological process
GO:0006725	16515	4570	3	2	8863	2	1	false	0.2658427758868606	0.6479814309457428	0.0	cellular aromatic compound metabolic process
GO:0001775	16515	1263	3	1	12841	3	1	false	0.26701847533669537	0.6479814309457428	0.0	cell activation
GO:0050864	16515	133	3	1	498	1	2	false	0.2670682730923899	0.6479814309457428	7.634791671906631E-125	regulation of B cell activation
GO:0044249	16515	4600	3	2	8896	2	2	false	0.26735020078451593	0.6479814309457428	0.0	cellular biosynthetic process
GO:0032270	16515	1481	3	1	5504	1	4	false	0.2690770348842491	0.6479814309457428	0.0	positive regulation of cellular protein metabolic process
GO:0016571	16515	126	3	1	455	1	2	false	0.2769230769230735	0.6482521603738056	6.139581693570209E-116	histone methylation
GO:0010324	16515	545	3	1	1951	1	1	false	0.27934392619166115	0.6482521603738056	0.0	membrane invagination
GO:0009894	16515	925	3	1	6072	2	2	false	0.2814914269846535	0.6482521603738056	0.0	regulation of catabolic process
GO:0044265	16515	1103	3	1	7226	2	3	false	0.28200441121478537	0.6482521603738056	0.0	cellular macromolecule catabolic process
GO:0016441	16515	113	3	1	739	2	3	false	0.2826129208518221	0.6482521603738056	1.3034066980405274E-136	posttranscriptional gene silencing
GO:1902494	16515	1314	3	1	4639	1	1	false	0.2832507005815175	0.6482521603738056	0.0	catalytic complex
GO:0031401	16515	1143	3	1	3972	1	3	false	0.2877643504531045	0.6482521603738056	0.0	positive regulation of protein modification process
GO:0018130	16515	3081	3	2	5741	2	2	false	0.2879671681239359	0.6482521603738056	0.0	heterocycle biosynthetic process
GO:0019438	16515	3096	3	2	5759	2	2	false	0.2889634183881696	0.6482521603738056	0.0	aromatic compound biosynthetic process
GO:0048522	16515	4621	3	2	12886	3	3	false	0.29354775688742146	0.6482521603738056	0.0	positive regulation of cellular process
GO:0051050	16515	859	3	1	7837	3	3	false	0.29413298950058964	0.6482521603738056	0.0	positive regulation of transport
GO:0002431	16515	99	3	1	336	1	1	false	0.2946428571428836	0.6482521603738056	7.157604417712566E-88	Fc receptor mediated stimulatory signaling pathway
GO:0018022	16515	118	3	1	398	1	2	false	0.2964824120602882	0.6482521603738056	1.9582872489257705E-104	peptidyl-lysine methylation
GO:0031974	16515	3948	3	2	10934	3	1	false	0.2969582104603474	0.6482521603738056	0.0	membrane-enclosed lumen
GO:0022402	16515	1438	3	1	12841	3	2	false	0.29975818989590775	0.6482521603738056	0.0	cell cycle process
GO:1901362	16515	3230	3	2	5889	2	2	false	0.3007884887628265	0.6482521603738056	0.0	organic cyclic compound biosynthetic process
GO:0000785	16515	1237	3	1	10934	3	2	false	0.30247500419441686	0.6482521603738056	0.0	chromatin
GO:0033044	16515	319	3	1	1919	2	2	false	0.30490387274850655	0.6482521603738056	0.0	regulation of chromosome organization
GO:0018193	16515	1150	3	1	3764	1	1	false	0.3055260361314704	0.6482521603738056	0.0	peptidyl-amino acid modification
GO:0010638	16515	583	3	1	5042	3	3	false	0.30837593619041087	0.6482521603738056	0.0	positive regulation of organelle organization
GO:0018205	16515	357	3	1	1150	1	1	false	0.3104347826086764	0.6482521603738056	1.6538706783194315E-308	peptidyl-lysine modification
GO:0031060	16515	61	3	1	196	1	2	false	0.3112244897959257	0.6482521603738056	2.6881848160506887E-52	regulation of histone methylation
GO:0008152	16515	9406	3	3	13878	3	1	false	0.311307534642788	0.6482521603738056	0.0	metabolic process
GO:0040011	16515	1650	3	1	13878	3	1	false	0.31597343074473105	0.6525258004451925	0.0	locomotion
GO:0005730	16515	890	3	1	5098	2	2	false	0.31870723268559487	0.6525258004451925	0.0	nucleolus
GO:0009607	16515	1277	3	1	7281	2	1	false	0.32003490946431834	0.6525258004451925	0.0	response to biotic stimulus
GO:0007049	16515	1553	3	1	12841	3	1	false	0.32073302055780645	0.6525258004451925	0.0	cell cycle
GO:0018024	16515	41	3	1	125	1	3	false	0.3279999999999906	0.6623816479480273	5.888938776384369E-34	histone-lysine N-methyltransferase activity
GO:0065007	16515	9584	3	3	13878	3	1	false	0.32931968937529044	0.6623816479480273	0.0	biological regulation
GO:0051726	16515	1069	3	1	8439	3	2	false	0.33394958301135985	0.6673704848805082	0.0	regulation of cell cycle
GO:0042054	16515	50	3	1	149	1	2	false	0.3355704697986736	0.6673704848805082	7.452060555477876E-41	histone methyltransferase activity
GO:0006355	16515	1873	3	2	3216	2	4	false	0.33911469093031654	0.6706513999404026	0.0	regulation of transcription, DNA-templated
GO:1901363	16515	3236	3	1	9221	1	1	false	0.3509380761330863	0.6901782163950697	0.0	heterocyclic compound binding
GO:0051130	16515	1112	3	1	8217	3	3	false	0.3535609782645308	0.6914949519648834	0.0	positive regulation of cellular component organization
GO:1902275	16515	169	3	1	852	2	2	false	0.35755504432793456	0.6937585447373893	1.422025726435647E-183	regulation of chromatin organization
GO:0097159	16515	3307	3	1	9221	1	1	false	0.35863789177102323	0.6937585447373893	0.0	organic cyclic compound binding
GO:0002682	16515	1311	3	1	9249	3	2	false	0.3678419453544858	0.7031195226124584	0.0	regulation of immune system process
GO:0034097	16515	1093	3	1	2958	1	1	false	0.36950642325946553	0.7031195226124584	0.0	response to cytokine
GO:0016279	16515	52	3	1	140	1	3	false	0.37142857142855895	0.7031195226124584	1.1113265180337902E-39	protein-lysine N-methyltransferase activity
GO:0034654	16515	3033	3	2	4963	2	5	false	0.3734225773736057	0.7031195226124584	0.0	nucleobase-containing compound biosynthetic process
GO:0002684	16515	887	3	1	6068	3	3	false	0.3776032875393875	0.7031195226124584	0.0	positive regulation of immune system process
GO:0031323	16515	4758	3	2	11275	3	3	false	0.383932486952778	0.7031195226124584	0.0	regulation of cellular metabolic process
GO:0031981	16515	2789	3	2	4497	2	2	false	0.3845847805222306	0.7031195226124584	0.0	nuclear lumen
GO:0006952	16515	1379	3	1	3575	1	1	false	0.3857342657333946	0.7031195226124584	0.0	defense response
GO:0051179	16515	5875	3	2	13878	3	1	false	0.38589105521049927	0.7031195226124584	0.0	localization
GO:0010608	16515	577	3	1	2644	2	1	false	0.388900146133467	0.7031195226124584	0.0	posttranscriptional regulation of gene expression
GO:0022008	16515	1450	3	1	3721	1	2	false	0.3896801934959465	0.7031195226124584	0.0	neurogenesis
GO:0042113	16515	242	3	1	621	1	1	false	0.38969404186801804	0.7031195226124584	1.4509539205180607E-179	B cell activation
GO:0031399	16515	1687	3	1	4320	1	2	false	0.39050925925843455	0.7031195226124584	0.0	regulation of protein modification process
GO:0035326	16515	590	3	1	1506	1	1	false	0.391766268260459	0.7031195226124584	0.0	cis-regulatory region binding
GO:0006955	16515	1668	3	1	7504	2	2	false	0.3951768972576331	0.7031195226124584	0.0	immune response
GO:0019222	16515	5105	3	2	11880	3	2	false	0.3952564548019187	0.7031195226124584	0.0	regulation of metabolic process
GO:2000112	16515	2359	3	2	3737	2	3	false	0.3984205918120436	0.7032523927684109	0.0	regulation of cellular macromolecule biosynthetic process
GO:0009059	16515	3643	3	2	8388	3	2	false	0.4020217371179736	0.7032523927684109	0.0	macromolecule biosynthetic process
GO:0044271	16515	3707	3	2	5830	2	2	false	0.4042642998397553	0.7032523927684109	0.0	cellular nitrogen compound biosynthetic process
GO:0006996	16515	4814	3	3	6509	3	1	false	0.404487349789986	0.7032523927684109	0.0	organelle organization
GO:0044248	16515	2055	3	1	8923	2	2	false	0.40758748859335947	0.7032523927684109	0.0	cellular catabolic process
GO:0071345	16515	1013	3	1	2479	1	2	false	0.4086325131104273	0.7032523927684109	0.0	cellular response to cytokine stimulus
GO:0006928	16515	2076	3	1	12841	3	1	false	0.41084984678198044	0.7032523927684109	0.0	movement of cell or subcellular component
GO:0000987	16515	585	3	1	1418	1	2	false	0.41255289139610724	0.7032523927684109	0.0	cis-regulatory region sequence-specific DNA binding
GO:0051251	16515	269	3	1	651	1	3	false	0.4132104454684448	0.7032523927684109	6.437620098865384E-191	positive regulation of lymphocyte activation
GO:0009057	16515	1319	3	1	8030	3	2	false	0.4163087487680352	0.7051353926501648	0.0	macromolecule catabolic process
GO:0046907	16515	1873	3	1	11294	3	3	false	0.4196035833300401	0.7073317547563533	0.0	intracellular transport
GO:0001739	16515	23	3	1	54	1	2	false	0.42592592592592815	0.7089452603471617	9.208696835961638E-16	sex chromatin
GO:0002252	16515	1079	3	1	2527	1	1	false	0.42698852394095627	0.7089452603471617	0.0	immune effector process
GO:0045087	16515	757	3	1	1772	1	2	false	0.42720090293460156	0.7089452603471617	0.0	innate immune response
GO:0008170	16515	75	3	1	175	1	1	false	0.42857142857144803	0.7089452603471617	2.0590904604418873E-51	N-methyltransferase activity
GO:0051674	16515	1451	3	1	5875	2	1	false	0.4329906185947071	0.7095975026782698	0.0	localization of cell
GO:0045321	16515	1132	3	1	2605	1	2	false	0.43454894433802654	0.7095975026782698	0.0	leukocyte activation
GO:0051716	16515	5952	3	2	13037	3	2	false	0.4349792601163406	0.7095975026782698	0.0	cellular response to stimulus
GO:0016278	16515	53	3	1	121	1	2	false	0.43801652892562853	0.7112745469709747	1.3097938568900398E-35	lysine N-methyltransferase activity
GO:0009617	16515	553	3	1	1254	1	1	false	0.4409888357257984	0.7128312687074548	0.0	response to bacterium
GO:0016740	16515	2841	3	1	6357	1	1	false	0.4469089193007851	0.7146412349251627	0.0	transferase activity
GO:2001141	16515	2128	3	2	3182	2	4	false	0.44717268682218103	0.7146412349251627	0.0	regulation of RNA biosynthetic process
GO:0010564	16515	696	3	1	1553	1	2	false	0.44816484224120373	0.7146412349251627	0.0	regulation of cell cycle process
GO:0002376	16515	2527	3	1	13878	3	1	false	0.45285703621140705	0.7188851606225924	0.0	immune system process
GO:0051247	16515	1579	3	1	5964	2	4	false	0.45944772553795316	0.7260914948233724	0.0	positive regulation of protein metabolic process
GO:0090304	16515	3833	3	2	8019	3	2	false	0.46700187677973465	0.734708401774357	0.0	nucleic acid metabolic process
GO:0010467	16515	3646	3	2	7606	3	1	false	0.4690511265565104	0.734708401774357	0.0	gene expression
GO:0007399	16515	1971	3	1	4127	1	1	false	0.4775866246659873	0.7447826657786761	0.0	nervous system development
GO:0140096	16515	3053	3	1	6357	1	1	false	0.4802579833254222	0.7456637109526292	0.0	catalytic activity, acting on a protein
GO:0006139	16515	4384	3	2	8848	3	5	false	0.49321822474323673	0.7624421465463135	0.0	nucleobase-containing compound metabolic process
GO:0038094	16515	97	3	1	192	1	1	false	0.5052083333333611	0.7713540940980161	2.799093280353148E-57	Fc-gamma receptor signaling pathway
GO:0009058	16515	4757	3	2	9406	3	1	false	0.5086120617626414	0.7713540940980161	0.0	biosynthetic process
GO:0043207	16515	1256	3	1	2462	1	2	false	0.5101543460606558	0.7713540940980161	0.0	response to external biotic stimulus
GO:0016607	16515	385	3	1	754	1	1	false	0.5106100795757044	0.7713540940980161	4.304345065343082E-226	nuclear speck
GO:0006898	16515	275	3	1	537	1	1	false	0.5121042830538706	0.7713540940980161	7.557181205381543E-161	receptor-mediated endocytosis
GO:0051049	16515	1594	3	1	5283	2	2	false	0.5124484291356344	0.7713540940980161	0.0	regulation of transport
GO:1901575	16515	1956	3	1	9133	3	2	false	0.5147678385363954	0.7713540940980161	0.0	organic substance catabolic process
GO:0051171	16515	4412	3	2	8635	3	2	false	0.5164150290995193	0.7713540940980161	0.0	regulation of nitrogen compound metabolic process
GO:0038093	16515	192	3	1	369	1	1	false	0.5203252032519687	0.7721054059214699	2.715712739038588E-110	Fc receptor signaling pathway
GO:0080090	16515	4581	3	2	8908	3	2	false	0.5213818753938133	0.7721054059214699	0.0	regulation of primary metabolic process
GO:0033043	16515	1180	3	1	5370	3	2	false	0.5250467546903707	0.7721054059214699	0.0	regulation of organelle organization
GO:0051128	16515	2242	3	1	10141	3	2	false	0.52746114952122	0.7721054059214699	0.0	regulation of cellular component organization
GO:1901576	16515	4681	3	2	9027	3	2	false	0.5278234695847337	0.7721054059214699	0.0	organic substance biosynthetic process
GO:0003824	16515	6357	3	1	11969	1	1	false	0.5311220653368192	0.7737333791326501	0.0	catalytic activity
GO:0005575	16515	11845	3	3	14589	3	1	false	0.5351899274240102	0.7758201965399861	0.0	cellular_component
GO:0050896	16515	7281	3	2	13878	3	1	false	0.5369377066449057	0.7758201965399861	0.0	response to stimulus
GO:1901360	16515	4777	3	2	8995	3	1	false	0.546554387498009	0.7823561643838043	0.0	organic cyclic compound metabolic process
GO:0032879	16515	2429	3	1	10462	3	2	false	0.5473615005749972	0.7823561643838043	0.0	regulation of localization
GO:0046649	16515	621	3	1	1132	1	1	false	0.5485865724382842	0.7823561643838043	0.0	lymphocyte activation
GO:0001012	16515	829	3	1	1506	1	1	false	0.5504648074372095	0.7823561643838043	0.0	RNA polymerase II regulatory region DNA binding
GO:1990234	16515	726	3	1	1314	1	1	false	0.5525114155252855	0.7823561643838043	0.0	transferase complex
GO:0009605	16515	2447	3	1	7281	2	1	false	0.5592411605685275	0.7864680636203392	0.0	response to external stimulus
GO:0051168	16515	187	3	1	332	1	1	false	0.5632530120482061	0.7864680636203392	3.718405712381415E-98	nuclear export
GO:0006479	16515	160	3	1	284	1	2	false	0.5633802816901741	0.7864680636203392	6.647675853046176E-84	protein methylation
GO:0007166	16515	2604	3	1	4610	1	1	false	0.5648590021697816	0.7864680636203392	0.0	cell surface receptor signaling pathway
GO:0006405	16515	132	3	1	233	1	2	false	0.5665236051502444	0.7864680636203392	1.0879899262778136E-68	RNA export from nucleus
GO:0048584	16515	2094	3	1	8465	3	3	false	0.5737235618359136	0.7915875481520082	0.0	positive regulation of response to stimulus
GO:0034641	16515	5039	3	2	9147	3	2	false	0.576081160318204	0.7915875481520082	0.0	cellular nitrogen compound metabolic process
GO:0000977	16515	822	3	1	1421	1	2	false	0.5784658691056865	0.7915875481520082	0.0	RNA polymerase II regulatory region sequence-specific DNA binding
GO:0009056	16515	2357	3	1	9406	3	1	false	0.5791558615010455	0.7915875481520082	0.0	catabolic process
GO:0098542	16515	941	3	1	1609	1	2	false	0.5848353014288356	0.7962757565607992	0.0	defense response to other organism
GO:0005694	16515	1624	3	1	4526	2	1	false	0.5889335771457194	0.798783472450516	0.0	chromosome
GO:0051249	16515	406	3	1	678	1	2	false	0.5988200589969784	0.8090927514691999	1.5695330356692712E-197	regulation of lymphocyte activation
GO:0043170	16515	7606	3	3	8995	3	1	false	0.6045594349971944	0.8108307748428014	0.0	macromolecule metabolic process
GO:0032268	16515	2427	3	1	6488	2	3	false	0.6082542586839568	0.8108307748428014	0.0	regulation of cellular protein metabolic process
GO:0031325	16515	2641	3	1	9799	3	4	false	0.6102548295311656	0.8108307748428014	0.0	positive regulation of cellular metabolic process
GO:0048869	16515	3513	3	1	13027	3	2	false	0.6104894129143742	0.8108307748428014	0.0	cellular developmental process
GO:0009893	16515	2828	3	1	10458	3	3	false	0.611687369293928	0.8108307748428014	0.0	positive regulation of metabolic process
GO:0001067	16515	1507	3	1	2455	1	1	false	0.6138492871691265	0.8108307748428014	0.0	regulatory region nucleic acid binding
GO:0060255	16515	4602	3	2	7947	3	2	false	0.6176549113262724	0.8128246788457265	0.0	regulation of macromolecule metabolic process
GO:0019538	16515	5250	3	2	8935	3	3	false	0.6300362904048815	0.8260475807530668	0.0	protein metabolic process
GO:0038095	16515	124	3	1	192	1	1	false	0.6458333333333777	0.8426361380395595	1.0522024770374865E-53	Fc-epsilon receptor signaling pathway
GO:0048513	16515	3125	3	1	4812	1	2	false	0.6494181213633105	0.8426361380395595	0.0	animal organ development
GO:0051173	16515	2492	3	1	8444	3	3	false	0.6498295640813552	0.8426361380395595	0.0	positive regulation of nitrogen compound metabolic process
GO:0043227	16515	7507	3	2	9283	2	1	false	0.6539507789273495	0.8448853129207363	0.0	membrane-bounded organelle
GO:0061024	16515	1951	3	1	6509	3	1	false	0.6566836850507172	0.8453309982107413	0.0	membrane organization
GO:0043231	16515	7335	3	2	9029	2	2	false	0.6599481570113728	0.8458860182571842	0.0	intracellular membrane-bounded organelle
GO:0016050	16515	1460	3	1	4814	3	1	false	0.6618938617436159	0.8458860182571842	0.0	vesicle organization
GO:0051234	16515	4792	3	2	5875	2	1	false	0.6652749440408866	0.847148669749906	0.0	establishment of localization
GO:0008757	16515	117	3	1	175	1	1	false	0.6685714285714676	0.8477090155142043	8.298799414110994E-48	S-adenosylmethionine-dependent methyltransferase activity
GO:0000978	16515	562	3	1	838	1	2	false	0.670644391408058	0.8477090155142043	7.891714192443514E-230	RNA polymerase II cis-regulatory region sequence-specific DNA binding
GO:0000228	16515	1287	3	1	3007	2	2	false	0.6728989642923486	0.8477090155142043	0.0	nuclear chromosome
GO:0048870	16515	1451	3	1	2148	1	3	false	0.675512104283355	0.8479832798450626	0.0	cell motility
GO:0007275	16515	4343	3	1	6284	1	2	false	0.6911203055396322	0.8645109122297874	0.0	multicellular organism development
GO:0006807	16515	8339	3	3	9406	3	1	false	0.6968018120303053	0.8668999426086594	0.0	nitrogen compound metabolic process
GO:0010604	16515	2560	3	1	7739	3	3	false	0.7003598862947736	0.8668999426086594	0.0	positive regulation of macromolecule metabolic process
GO:0016192	16515	2128	3	1	4702	2	1	false	0.7003767897911768	0.8668999426086594	0.0	vesicle-mediated transport
GO:0070887	16515	2939	3	1	6418	2	2	false	0.7061996868390105	0.8697436644685621	0.0	cellular response to chemical stimulus
GO:0043229	16515	9004	3	2	10673	2	2	false	0.711689257491939	0.8697436644685621	0.0	intracellular organelle
GO:0071705	16515	2183	3	1	4702	2	1	false	0.7130468362829236	0.8697436644685621	0.0	nitrogen compound transport
GO:0051641	16515	2730	3	1	5875	2	1	false	0.7134757568553679	0.8697436644685621	0.0	cellular localization
GO:0071310	16515	2428	3	1	3396	1	2	false	0.7149587750292418	0.8697436644685621	0.0	cellular response to organic substance
GO:0033036	16515	2808	3	1	5875	2	1	false	0.7275140503814528	0.879591621239207	0.0	macromolecule localization
GO:0044403	16515	901	3	1	1871	2	1	false	0.7313541616053545	0.879591621239207	0.0	symbiotic process
GO:0007165	16515	4610	3	1	12851	3	5	false	0.736323000312838	0.879591621239207	0.0	signal transduction
GO:0016070	16515	3298	3	2	3833	2	1	false	0.7402957886316749	0.879591621239207	0.0	RNA metabolic process
GO:0006950	16515	3575	3	1	7281	2	1	false	0.7409573841884717	0.879591621239207	0.0	response to stress
GO:0003676	16515	2455	3	1	3307	1	2	false	0.7423646809805463	0.879591621239207	0.0	nucleic acid binding
GO:0023052	16515	5095	3	1	13878	3	1	false	0.746549279549942	0.879591621239207	0.0	signaling
GO:0002757	16515	336	3	1	449	1	2	false	0.7483296213806394	0.879591621239207	2.2504906526529873E-109	immune response-activating signal transduction
GO:0051246	16515	2575	3	1	6895	3	4	false	0.7541128910109309	0.879591621239207	0.0	regulation of protein metabolic process
GO:0044237	16515	8863	3	2	13059	3	2	false	0.7566404482605247	0.879591621239207	0.0	cellular metabolic process
GO:0000790	16515	1077	3	1	1422	1	2	false	0.7573839662451605	0.879591621239207	0.0	nuclear chromatin
GO:0032502	16515	5265	3	1	13878	3	1	false	0.7609849240888042	0.879591621239207	0.0	developmental process
GO:0048583	16515	3777	3	1	9953	3	2	false	0.761120007490927	0.879591621239207	0.0	regulation of response to stimulus
GO:0000122	16515	807	3	1	1574	2	3	false	0.7627038549981436	0.879591621239207	0.0	negative regulation of transcription by RNA polymerase II
GO:1901564	16515	6170	3	2	9003	3	2	false	0.7652867706170416	0.879591621239207	0.0	organonitrogen compound metabolic process
GO:0005488	16515	9221	3	1	11969	1	1	false	0.7704068844477681	0.879591621239207	0.0	binding
GO:0010033	16515	2958	3	1	3829	1	1	false	0.7725254635656792	0.879591621239207	0.0	response to organic substance
GO:0032991	16515	4639	3	1	11845	3	1	false	0.774883797500698	0.879591621239207	0.0	protein-containing complex
GO:0042221	16515	3829	3	1	7281	2	1	false	0.7752532936077461	0.879591621239207	0.0	response to chemical
GO:0003677	16515	1911	3	1	2455	1	1	false	0.778411405295452	0.879591621239207	0.0	DNA binding
GO:0071702	16515	2495	3	1	4702	2	1	false	0.7797403395991394	0.879591621239207	0.0	organic substance transport
GO:0034968	16515	107	3	1	137	1	2	false	0.7810218978102199	0.879591621239207	6.490030157305677E-31	histone lysine methylation
GO:0007154	16515	5113	3	1	12841	3	1	false	0.7820596415246779	0.879591621239207	0.0	cell communication
GO:0110165	16515	10934	3	3	11845	3	1	false	0.786543683336195	0.879591621239207	0.0	cellular anatomical entity
GO:0043565	16515	1505	3	1	1911	1	1	false	0.7875457875451017	0.879591621239207	0.0	sequence-specific DNA binding
GO:0044212	16515	1506	3	1	1912	1	2	false	0.7876569037650526	0.879591621239207	0.0	transcription regulatory region DNA binding
GO:0009987	16515	12841	3	3	13878	3	1	false	0.7921516040267216	0.8805252450074212	0.0	cellular process
GO:0044238	16515	8708	3	3	9406	3	1	false	0.7934676642863485	0.8805252450074212	0.0	primary metabolic process
GO:0003690	16515	1527	3	1	1911	1	1	false	0.7990580847709637	0.883535347444129	0.0	double-stranded DNA binding
GO:0006464	16515	3764	3	1	4687	1	2	false	0.8030723277178098	0.883535347444129	0.0	cellular protein modification process
GO:0031047	16515	115	3	1	207	2	1	false	0.8036677454152812	0.883535347444129	3.138709284374816E-61	gene silencing by RNA
GO:0044260	16515	6589	3	2	9167	3	2	false	0.8072478355527294	0.8847236340113505	0.0	cellular macromolecule metabolic process
GO:1903506	16515	2128	3	2	2359	2	2	false	0.8137057255695965	0.8890488483075221	0.0	regulation of nucleic acid-templated transcription
GO:0032501	16515	6028	3	1	13878	3	1	false	0.8190509873980014	0.8921355370427462	0.0	multicellular organismal process
GO:0048731	16515	4127	3	1	4812	1	2	false	0.8576475477984249	0.9290282473798408	0.0	system development
GO:0006357	16515	1292	3	1	2065	2	2	false	0.8599874242183418	0.9290282473798408	0.0	regulation of transcription by RNA polymerase II
GO:0008150	16515	13878	3	3	14589	3	1	false	0.8607945342954457	0.9290282473798408	0.0	biological_process
GO:0005886	16515	5537	3	1	6400	1	2	false	0.8651562500031486	0.9308976063863665	0.0	plasma membrane
GO:0071704	16515	8995	3	3	9406	3	1	false	0.874545178066278	0.9381484637438254	0.0	organic substance metabolic process
GO:0071944	16515	5612	3	1	10934	3	1	false	0.8847179420271659	0.9461938111106245	0.0	cell periphery
GO:0043412	16515	3949	3	1	7606	3	1	false	0.8888982547681775	0.9470800115475254	0.0	macromolecule modification
GO:0051707	16515	1254	3	1	1873	2	2	false	0.8908972989980959	0.9470800115475254	0.0	response to other organism
GO:0016477	16515	1315	3	1	1451	1	1	false	0.9062715368704692	0.9536729686822107	2.5941692467191015E-195	cell migration
GO:0036211	16515	3764	3	1	5415	2	2	false	0.9070789079692957	0.9536729686822107	0.0	protein modification process
GO:0050657	16515	181	3	1	199	1	1	false	0.9095477386934379	0.9536729686822107	5.903810043998575E-26	nucleic acid transport
GO:0006366	16515	1511	3	1	2161	2	1	false	0.909624745059376	0.9536729686822107	0.0	transcription by RNA polymerase II
GO:0002429	16515	336	3	1	369	1	2	false	0.9105691056909243	0.9536729686822107	7.367798983439522E-48	immune response-activating cell surface receptor signaling pathway
GO:0048856	16515	4812	3	1	5265	1	1	false	0.9139601139625344	0.9544008269697262	0.0	anatomical structure development
GO:0000976	16515	1415	3	1	1543	1	2	false	0.9170447180812652	0.954805382943435	6.742013886341853E-191	transcription regulatory region sequence-specific DNA binding
GO:0016020	16515	6329	3	1	10934	3	1	false	0.925322824442113	0.9605990611510498	0.0	membrane
GO:1990837	16515	1457	3	1	1567	1	2	false	0.9298021697513784	0.9624268072865144	2.7858462114274706E-172	sequence-specific double-stranded DNA binding
GO:0043226	16515	9283	3	2	10934	3	1	false	0.938509850624058	0.9686078341717683	0.0	organelle
GO:0030154	16515	3328	3	1	3513	1	1	false	0.9473384571602879	0.9747826086956959	6.4067112836E-314	cell differentiation
GO:0038096	16515	95	3	1	100	1	3	false	0.9500000000000426	0.9747826086956959	1.3282413871515034E-8	Fc-gamma receptor signaling pathway involved in phagocytosis
GO:0016032	16515	865	3	1	901	1	1	false	0.9600443951157176	0.9793639564324526	3.222404924236653E-65	viral process
GO:0006810	16515	4702	3	2	4792	2	1	false	0.9627862864732899	0.9793639564324526	1.9528703698435357E-193	transport
GO:0044267	16515	4687	3	1	7022	3	2	false	0.9632628412324803	0.9793639564324526	0.0	cellular protein metabolic process
GO:0005622	16515	10525	3	2	11845	3	1	false	0.9655311321890564	0.9793639564324526	0.0	intracellular
GO:0035194	16515	113	3	1	115	1	2	false	0.9826086956521539	0.9938385093167499	1.525553012967238E-4	posttranscriptional gene silencing by RNA
GO:0008168	16515	175	3	1	177	1	1	false	0.9887005649717618	0.9938522684031376	6.420133538778114E-5	methyltransferase activity
GO:0097659	16515	2359	3	2	2371	2	1	false	0.9899011793333216	0.9938522684031376	1.5605119001577283E-32	nucleic acid-templated transcription
GO:0006913	16515	332	3	1	335	1	1	false	0.9910447761195128	0.9938522684031376	1.6103331859880216E-7	nucleocytoplasmic transport
GO:0003674	16515	11969	3	1	14589	3	1	false	0.9942134571920631	0.9942134571920631	0.0	molecular_function
GO:0000000	16515	14589	3	3	0	0	0	true	1.0	1.0	1.0	Gene Ontology
GO:0050658	16515	181	3	1	181	1	2	true	1.0	1.0	1.0	RNA transport
