## Supplementary File S3 for "PIGNON: A protein-protein interaction-guided functional enrichment analysis for quantitative proteomics": table-mcl2_cluster1093-Parent-Child-Union-Benjamini-Hochberg.txt

ID	Pop.total	Pop.term	Study.total	Study.term	Pop.family	Study.family	nparents	is.trivial	p	p.adjusted	p.min	name
GO:1903828	16515	97	3	1	5832	1	3	false	0.01663237311383311	0.7160163829042707	1.1155587085248956E-213	negative regulation of cellular protein localization
GO:1905332	16515	26	3	1	1534	1	3	false	0.016949152542368555	0.7160163829042707	7.356738865922598E-57	positive regulation of morphogenesis of an epithelium
GO:0031102	16515	46	3	1	2710	1	3	false	0.016974169741676592	0.7160163829042707	9.790022580324783E-101	neuron projection regeneration
GO:0090184	16515	33	3	1	1856	1	4	false	0.017780172413803374	0.7160163829042707	1.584489751808521E-71	positive regulation of kidney development
GO:0032922	16515	65	3	1	7111	2	3	false	0.018199255882303783	0.7160163829042707	4.658596512697576E-160	circadian regulation of gene expression
GO:0035383	16515	91	3	1	9008	2	2	false	0.020103320074136285	0.7160163829042707	2.8700392171565257E-220	thioester metabolic process
GO:0035384	16515	49	3	1	4702	2	3	false	0.02073578922134445	0.7160163829042707	8.938228565677476E-118	thioester biosynthetic process
GO:0042752	16515	100	3	1	8926	2	2	false	0.02228218197453473	0.7160163829042707	1.3997728163591125E-237	regulation of circadian rhythm
GO:0110110	16515	65	3	1	2323	1	4	false	0.027981058975438594	0.7160163829042707	3.278280421004405E-128	positive regulation of animal organ morphogenesis
GO:0072028	16515	68	3	1	2379	1	3	false	0.028583438419523474	0.7160163829042707	1.6576096610211998E-133	nephron morphogenesis
GO:0060688	16515	46	3	1	2979	2	3	false	0.030649514138714463	0.7160163829042707	1.2161537271015453E-102	regulation of morphogenesis of a branching structure
GO:0006848	16515	4	3	1	124	1	1	false	0.03225806451612836	0.7160163829042707	1.0659559156875587E-7	pyruvate transport
GO:1901475	16515	4	3	1	113	1	2	false	0.035398230088496435	0.7160163829042707	1.5530988982316398E-7	pyruvate transmembrane transport
GO:0071616	16515	49	3	1	1065	1	7	false	0.046009389671348946	0.7160163829042707	8.530670457462913E-86	acyl-CoA biosynthetic process
GO:0090183	16515	47	3	1	1898	2	2	false	0.04892534549306918	0.7160163829042707	3.820691252598159E-95	regulation of kidney development
GO:0072006	16515	124	3	1	4812	2	2	false	0.05087900355796815	0.7160163829042707	1.8353490589119805E-249	nephron development
GO:0050793	16515	2287	3	2	9945	2	2	false	0.05286600437519984	0.7160163829042707	0.0	regulation of developmental process
GO:0061326	16515	86	3	1	1599	1	3	false	0.05378361475918838	0.7160163829042707	7.31522822973402E-145	renal tubule development
GO:0048511	16515	254	3	1	13878	3	1	false	0.05391206339658823	0.7160163829042707	0.0	rhythmic process
GO:0001763	16515	178	3	1	6187	2	2	false	0.056716807259846826	0.7160163829042707	0.0	morphogenesis of a branching structure
GO:0090287	16515	244	3	1	8381	2	3	false	0.05738272071834099	0.7160163829042707	0.0	regulation of cellular response to growth factor stimulus
GO:0006637	16515	91	3	1	1412	1	6	false	0.06444759206800388	0.7160163829042707	6.072131493490597E-146	acyl-CoA metabolic process
GO:0031099	16515	160	3	1	4812	2	1	false	0.06540152079424986	0.7160163829042707	4.594795557535015E-304	regeneration
GO:0044272	16515	168	3	1	4689	2	2	false	0.07038075460871157	0.7160163829042707	9.4621916935E-314	sulfur compound biosynthetic process
GO:0006790	16515	325	3	1	8863	2	1	false	0.07199794723744472	0.7160163829042707	0.0	sulfur compound metabolic process
GO:0051239	16515	2782	3	2	10089	2	2	false	0.07601598351934138	0.7160163829042707	0.0	regulation of multicellular organismal process
GO:1903825	16515	113	3	1	1477	1	2	false	0.07650643195667688	0.7160163829042707	1.313233804923042E-172	organic acid transmembrane transport
GO:0060993	16515	83	3	1	1055	1	2	false	0.0786729857820133	0.7160163829042707	1.2735649868107214E-125	kidney morphogenesis
GO:0031103	16515	40	3	1	503	1	3	false	0.07952286282307917	0.7160163829042707	3.4732770083301973E-60	axon regeneration
GO:0098573	16515	74	3	1	927	1	2	false	0.07982740021577615	0.7160163829042707	1.802561914876669E-111	intrinsic component of mitochondrial membrane
GO:0051188	16515	194	3	1	4716	2	2	false	0.08058926224791406	0.7160163829042707	0.0	cofactor biosynthetic process
GO:2001235	16515	168	3	1	2052	1	4	false	0.08187134502928221	0.7160163829042707	1.0229395041130796E-251	positive regulation of apoptotic signaling pathway
GO:0001822	16515	257	3	1	3125	1	2	false	0.08224000000000815	0.7160163829042707	0.0	kidney development
GO:1990823	16515	92	3	1	1093	1	1	false	0.08417200365966794	0.7160163829042707	1.7924287100089552E-136	response to leukemia inhibitory factor
GO:0090189	16515	21	3	1	244	1	5	false	0.08606557377048264	0.7160163829042707	9.075412016651752E-31	regulation of branching involved in ureteric bud morphogenesis
GO:0005342	16515	86	3	1	990	1	2	false	0.08686868686868066	0.7160163829042707	2.5781927729228416E-126	organic acid transmembrane transporter activity
GO:0051186	16515	395	3	1	8863	2	1	false	0.0871531650082741	0.7160163829042707	0.0	cofactor metabolic process
GO:1990830	16515	92	3	1	1013	1	2	false	0.09081934846992942	0.7160163829042707	2.691146047007333E-133	cellular response to leukemia inhibitory factor
GO:1900181	16515	30	3	1	317	1	3	false	0.09463722397475526	0.7160163829042707	1.0168011361517332E-42	negative regulation of protein localization to nucleus
GO:0051716	16515	5952	3	3	13037	3	2	false	0.09513422524139778	0.7160163829042707	0.0	cellular response to stimulus
GO:0015849	16515	239	3	1	2495	1	1	false	0.09579158316631328	0.7160163829042707	0.0	organic acid transport
GO:0031300	16515	343	3	1	3573	1	2	false	0.09599776098505103	0.7160163829042707	0.0	intrinsic component of organelle membrane
GO:0031304	16515	45	3	1	468	1	2	false	0.09615384615384952	0.7160163829042707	7.345733894925604E-64	intrinsic component of mitochondrial inner membrane
GO:0072164	16515	92	3	1	939	1	2	false	0.09797657081999016	0.7160163829042707	4.090042797844016E-130	mesonephric tubule development
GO:0072073	16515	126	3	1	1195	1	2	false	0.10543933054392832	0.7160163829042707	3.9316934228455044E-174	kidney epithelium development
GO:0006086	16515	16	3	1	151	1	2	false	0.10596026490065806	0.7160163829042707	6.524959590380879E-22	acetyl-CoA biosynthetic process from pyruvate
GO:0046943	16515	86	3	1	809	1	4	false	0.10630407910998857	0.7160163829042707	2.1670152198274275E-118	carboxylic acid transmembrane transporter activity
GO:0048678	16515	66	3	1	602	1	1	false	0.10963455149501251	0.7160163829042707	7.750702815430719E-90	response to axon injury
GO:0006793	16515	3009	3	2	8863	2	1	false	0.11523582746234717	0.7160163829042707	0.0	phosphorus metabolic process
GO:0072521	16515	511	3	1	8470	2	5	false	0.11702807224053802	0.7160163829042707	0.0	purine-containing compound metabolic process
GO:2000026	16515	1794	3	2	5196	2	3	false	0.11916481249691578	0.7160163829042707	0.0	regulation of multicellular organismal development
GO:0072522	16515	282	3	1	4466	2	6	false	0.12231362104248568	0.7160163829042707	0.0	purine-containing compound biosynthetic process
GO:0072001	16515	266	3	1	4127	2	2	false	0.1247675446592376	0.7160163829042707	0.0	renal system development
GO:0072088	16515	66	3	1	522	1	3	false	0.12643678160918959	0.7160163829042707	1.7136924668240095E-85	nephron epithelium morphogenesis
GO:0005739	16515	1076	3	1	8452	1	2	false	0.12730714623720743	0.7160163829042707	0.0	mitochondrion
GO:0010942	16515	661	3	1	5164	1	3	false	0.12800154918662304	0.7160163829042707	0.0	positive regulation of cell death
GO:0008028	16515	24	3	1	184	1	2	false	0.13043478260870184	0.7160163829042707	1.3127185142259967E-30	monocarboxylic acid transmembrane transporter activity
GO:1905330	16515	163	3	1	1214	1	2	false	0.1342668863261951	0.7160163829042707	3.3392640985747553E-207	regulation of morphogenesis of an epithelium
GO:0023051	16515	3308	3	2	9004	2	2	false	0.13495126482597214	0.7160163829042707	0.0	regulation of signaling
GO:0050680	16515	112	3	1	825	1	3	false	0.13575757575754355	0.7160163829042707	1.2108560937907943E-141	negative regulation of epithelial cell proliferation
GO:0015711	16515	355	3	1	2603	1	2	false	0.1363810987320495	0.7160163829042707	0.0	organic anion transport
GO:0008285	16515	631	3	1	4571	1	3	false	0.1380441916424808	0.7160163829042707	0.0	negative regulation of cell population proliferation
GO:0090092	16515	210	3	1	2933	2	2	false	0.1380943388236633	0.7160163829042707	0.0	regulation of transmembrane receptor protein serine/threonine kinase signaling pathway
GO:0071559	16515	221	3	1	1598	1	2	false	0.1382978723404079	0.7160163829042707	4.427655808593946E-278	response to transforming growth factor beta
GO:0001655	16515	304	3	1	4127	2	1	false	0.14191306766301012	0.7160163829042707	0.0	urogenital system development
GO:0050896	16515	7281	3	3	13878	3	1	false	0.14438010959247394	0.7160163829042707	0.0	response to stimulus
GO:0033866	16515	62	3	1	417	1	2	false	0.14868105515586819	0.7160163829042707	1.329064227942757E-75	nucleoside bisphosphate biosynthetic process
GO:0019866	16515	497	3	1	3303	1	2	false	0.15046927036045724	0.7160163829042707	0.0	organelle inner membrane
GO:0010646	16515	3269	3	2	8383	2	2	false	0.15203719404458943	0.7160163829042707	0.0	regulation of cell communication
GO:0071560	16515	215	3	1	1353	1	3	false	0.15890613451598912	0.7160163829042707	1.762581023349221E-256	cellular response to transforming growth factor beta stimulus
GO:0031224	16515	908	3	1	10934	2	2	false	0.15919813970476054	0.7160163829042707	0.0	intrinsic component of membrane
GO:2000027	16515	209	3	1	2428	2	3	false	0.16478096157337607	0.7160163829042707	1.547456785272404E-308	regulation of animal organ morphogenesis
GO:0061213	16515	18	3	1	109	1	3	false	0.16513761467889954	0.7160163829042707	5.995055981629603E-21	positive regulation of mesonephros development
GO:0050833	16515	4	3	1	24	1	2	false	0.16666666666666607	0.7160163829042707	9.41087897609627E-5	pyruvate transmembrane transporter activity
GO:0009611	16515	602	3	1	3575	1	1	false	0.168391608391323	0.7160163829042707	0.0	response to wounding
GO:0090190	16515	17	3	1	99	1	5	false	0.1717171717171684	0.7160163829042707	1.811721566748032E-19	positive regulation of branching involved in ureteric bud morphogenesis
GO:0005215	16515	1093	3	1	11969	2	1	false	0.1743062123947276	0.7160163829042707	0.0	transporter activity
GO:0048754	16515	137	3	1	782	1	3	false	0.1751918158568108	0.7160163829042707	6.838383379165373E-157	branching morphogenesis of an epithelial tube
GO:0060341	16515	720	3	1	4068	1	2	false	0.17699115044262173	0.7160163829042707	0.0	regulation of cellular localization
GO:0034033	16515	62	3	1	343	1	3	false	0.1807580174926996	0.7160163829042707	7.269028156110723E-70	purine nucleoside bisphosphate biosynthetic process
GO:0051347	16515	662	3	1	3461	1	3	false	0.19127419820881467	0.7160163829042707	0.0	positive regulation of transferase activity
GO:0061217	16515	22	3	1	115	1	2	false	0.19130434782608852	0.7160163829042707	4.445030744571448E-24	regulation of mesonephros development
GO:0031975	16515	1126	3	1	10934	2	1	false	0.19536630574851327	0.7160163829042707	0.0	envelope
GO:1900180	16515	122	3	1	623	1	2	false	0.19582664526482546	0.7160163829042707	3.835327168981204E-133	regulation of protein localization to nucleus
GO:1901293	16515	359	3	1	3424	2	3	false	0.19873055007157828	0.7160163829042707	0.0	nucleoside phosphate biosynthetic process
GO:1903827	16515	498	3	1	2490	1	3	false	0.19999999999996818	0.7160163829042707	0.0	regulation of cellular protein localization
GO:0051254	16515	913	3	1	4433	1	4	false	0.20595533498718693	0.7160163829042707	0.0	positive regulation of RNA metabolic process
GO:0006082	16515	1019	3	1	9265	2	3	false	0.20788174802971307	0.7160163829042707	0.0	organic acid metabolic process
GO:0043085	16515	1381	3	1	6623	1	3	false	0.20851577834871823	0.7160163829042707	0.0	positive regulation of catalytic activity
GO:0031966	16515	666	3	1	3192	1	2	false	0.20864661654163924	0.7160163829042707	0.0	mitochondrial membrane
GO:0033865	16515	123	3	1	587	1	1	false	0.20954003407157187	0.7160163829042707	3.352735263289956E-130	nucleoside bisphosphate metabolic process
GO:0019637	16515	1008	3	1	9042	2	2	false	0.2105427409589707	0.7160163829042707	0.0	organophosphate metabolic process
GO:0050678	16515	294	3	1	1390	1	2	false	0.21151079136678338	0.7160163829042707	1.3112988928977E-310	regulation of epithelial cell proliferation
GO:2001233	16515	382	3	1	3402	2	3	false	0.211994743047536	0.7160163829042707	0.0	regulation of apoptotic signaling pathway
GO:0097190	16515	569	3	1	5063	2	2	false	0.21215747562447748	0.7160163829042707	0.0	apoptotic signaling pathway
GO:0098656	16515	264	3	1	1238	1	2	false	0.21324717285939365	0.7160163829042707	8.504692971374818E-278	anion transmembrane transport
GO:0000785	16515	1237	3	1	10934	2	2	false	0.21347671437339977	0.7160163829042707	0.0	chromatin
GO:0050673	16515	346	3	1	1612	1	1	false	0.21464019851129068	0.7160163829042707	0.0	epithelial cell proliferation
GO:0061333	16515	68	3	1	311	1	2	false	0.2186495176849062	0.7160163829042707	2.122177365655949E-70	renal tubule morphogenesis
GO:0034504	16515	259	3	1	1178	1	1	false	0.2198641765703609	0.7160163829042707	1.18690245734131E-268	protein localization to nucleus
GO:0030030	16515	1456	3	1	6509	1	1	false	0.22369027500317964	0.7160163829042707	0.0	cell projection organization
GO:1901135	16515	1073	3	1	8995	2	1	false	0.22435892348900835	0.7160163829042707	0.0	carbohydrate derivative metabolic process
GO:0048729	16515	682	3	1	3010	1	2	false	0.22657807309004077	0.7160163829042707	0.0	tissue morphogenesis
GO:0032592	16515	73	3	1	318	1	2	false	0.2295597484276892	0.7160163829042707	7.431659902502291E-74	integral component of mitochondrial membrane
GO:0055086	16515	656	3	1	5306	2	2	false	0.23200239587821517	0.7160163829042707	0.0	nucleobase-containing small molecule metabolic process
GO:0031967	16515	1126	3	1	9029	2	3	false	0.23387822912926962	0.7160163829042707	0.0	organelle envelope
GO:0010557	16515	1109	3	1	4648	1	4	false	0.23859724612644276	0.7160163829042707	0.0	positive regulation of macromolecule biosynthetic process
GO:0090407	16515	624	3	1	4895	2	2	false	0.2387263719132785	0.7160163829042707	0.0	organophosphate biosynthetic process
GO:0034032	16515	123	3	1	511	1	2	false	0.2407045009785049	0.7160163829042707	8.063486444750628E-122	purine nucleoside bisphosphate metabolic process
GO:0009887	16515	957	3	1	3945	1	2	false	0.24258555133069343	0.7160163829042707	0.0	animal organ morphogenesis
GO:0051338	16515	966	3	1	3980	1	2	false	0.2427135678391271	0.7160163829042707	0.0	regulation of transferase activity
GO:0006139	16515	4384	3	2	8848	2	5	false	0.24547138607482588	0.7160163829042707	0.0	nucleobase-containing compound metabolic process
GO:0046390	16515	280	3	1	1138	1	3	false	0.24604569420045608	0.7160163829042707	6.425820980981306E-275	ribose phosphate biosynthetic process
GO:0032880	16515	928	3	1	3765	1	2	false	0.2464807436922732	0.7160163829042707	0.0	regulation of protein localization
GO:0140110	16515	1582	3	1	11969	2	1	false	0.24688898024482392	0.7160163829042707	0.0	transcription regulator activity
GO:0004707	16515	327	3	1	1291	1	2	false	0.2532920216886014	0.7160163829042707	1.97086294E-316	MAP kinase activity
GO:1901137	16515	671	3	1	4911	2	2	false	0.2546198089747829	0.7160163829042707	0.0	carbohydrate derivative biosynthetic process
GO:0009058	16515	4757	3	2	9406	2	1	false	0.2557473975415584	0.7160163829042707	0.0	biosynthetic process
GO:0008514	16515	118	3	1	453	1	2	false	0.260485651214076	0.7160163829042707	3.3840813425532063E-112	organic anion transmembrane transporter activity
GO:0046483	16515	4528	3	2	8863	2	1	false	0.2609783119283883	0.7160163829042707	0.0	heterocycle metabolic process
GO:0006090	16515	146	3	1	558	1	1	false	0.26164874551973094	0.7160163829042707	1.3395399862624494E-138	pyruvate metabolic process
GO:0019693	16515	483	3	1	3417	2	3	false	0.2627592509959266	0.7160163829042707	0.0	ribose phosphate metabolic process
GO:0051247	16515	1579	3	1	5964	1	4	false	0.26475519785380186	0.7160163829042707	0.0	positive regulation of protein metabolic process
GO:0006725	16515	4570	3	2	8863	2	1	false	0.2658427758868606	0.7160163829042707	0.0	cellular aromatic compound metabolic process
GO:0044249	16515	4600	3	2	8896	2	2	false	0.26735020078451593	0.7160163829042707	0.0	cellular biosynthetic process
GO:1901576	16515	4681	3	2	9027	2	2	false	0.2688720896889488	0.7160163829042707	0.0	organic substance biosynthetic process
GO:0032270	16515	1481	3	1	5504	1	4	false	0.2690770348842491	0.7160163829042707	0.0	positive regulation of cellular protein metabolic process
GO:0003712	16515	574	3	1	2130	1	2	false	0.2694835680752466	0.7160163829042707	0.0	transcription coregulator activity
GO:0008509	16515	229	3	1	835	1	2	false	0.27425149700592	0.7160163829042707	3.034616677634203E-212	anion transmembrane transporter activity
GO:0043408	16515	663	3	1	2391	1	3	false	0.2772898368882205	0.7160163829042707	0.0	regulation of MAPK cascade
GO:1901360	16515	4777	3	2	8995	2	1	false	0.28201064930711245	0.7160163829042707	0.0	organic cyclic compound metabolic process
GO:0031401	16515	1143	3	1	3972	1	3	false	0.2877643504531045	0.7160163829042707	0.0	positive regulation of protein modification process
GO:0018130	16515	3081	3	2	5741	2	2	false	0.2879671681239359	0.7160163829042707	0.0	heterocycle biosynthetic process
GO:0019438	16515	3096	3	2	5759	2	2	false	0.2889634183881696	0.7160163829042707	0.0	aromatic compound biosynthetic process
GO:0009966	16515	2880	3	2	5336	2	4	false	0.2912620540726277	0.7160163829042707	0.0	regulation of signal transduction
GO:0044093	16515	1894	3	1	11969	2	2	false	0.2914548105110375	0.7160163829042707	0.0	positive regulation of molecular function
GO:0007165	16515	4610	3	2	12851	3	5	false	0.2937143213818386	0.7160163829042707	0.0	signal transduction
GO:1905039	16515	113	3	1	381	1	3	false	0.2965879265091803	0.7160163829042707	5.690724658374987E-100	carboxylic acid transmembrane transport
GO:0055085	16515	1399	3	1	4702	1	1	false	0.29753296469712665	0.7160163829042707	0.0	transmembrane transport
GO:1903844	16515	104	3	1	348	1	2	false	0.29885057471267223	0.7160163829042707	1.4318984978380154E-91	regulation of cellular response to transforming growth factor beta stimulus
GO:0051094	16515	1228	3	1	7511	2	3	false	0.30027515790861736	0.7160163829042707	0.0	positive regulation of developmental process
GO:0042127	16515	1354	3	1	8277	2	2	false	0.30042788622513894	0.7160163829042707	0.0	regulation of cell population proliferation
GO:1902680	16515	819	3	1	2724	1	5	false	0.30066079295172277	0.7160163829042707	0.0	positive regulation of RNA biosynthetic process
GO:1901362	16515	3230	3	2	5889	2	2	false	0.3007884887628265	0.7160163829042707	0.0	organic cyclic compound biosynthetic process
GO:0006811	16515	1419	3	1	4702	1	1	false	0.30178647384175245	0.7160163829042707	0.0	ion transport
GO:0034641	16515	5039	3	2	9147	2	2	false	0.30345384546731813	0.7160163829042707	0.0	cellular nitrogen compound metabolic process
GO:0023052	16515	5095	3	2	13878	3	1	false	0.3053701129467339	0.7160163829042707	0.0	signaling
GO:0003713	16515	323	3	1	1051	1	2	false	0.3073263558515911	0.7160163829042707	9.412113580110557E-281	transcription coactivator activity
GO:0008283	16515	1612	3	1	13878	3	1	false	0.309575980064994	0.7160163829042707	0.0	cell population proliferation
GO:0010941	16515	1424	3	1	8412	2	2	false	0.3099242873820531	0.7160163829042707	0.0	regulation of cell death
GO:0050790	16515	2225	3	1	7147	1	2	false	0.31131943472872503	0.7160163829042707	0.0	regulation of catalytic activity
GO:0004672	16515	1176	3	1	3759	1	4	false	0.3128491620111756	0.7160163829042707	0.0	protein kinase activity
GO:0043410	16515	494	3	1	1572	1	4	false	0.3142493638675874	0.7160163829042707	0.0	positive regulation of MAPK cascade
GO:0035239	16515	770	3	1	2445	1	2	false	0.3149284253573552	0.7160163829042707	0.0	tube morphogenesis
GO:0060562	16515	298	3	1	946	1	2	false	0.3150105708245605	0.7160163829042707	3.7862954905498384E-255	epithelial tube morphogenesis
GO:0023014	16515	859	3	1	4966	2	2	false	0.31606051056364676	0.7160163829042707	0.0	signal transduction by protein phosphorylation
GO:0007178	16515	304	3	1	947	1	1	false	0.321013727560695	0.7160163829042707	2.6692498831821777E-257	transmembrane receptor protein serine/threonine kinase signaling pathway
GO:0032502	16515	5265	3	2	13878	3	1	false	0.3225639365339957	0.7160163829042707	0.0	developmental process
GO:0048583	16515	3777	3	2	9953	3	2	false	0.3227090591555676	0.7160163829042707	0.0	regulation of response to stimulus
GO:0061138	16515	166	3	1	513	1	2	false	0.3235867446393482	0.7160163829042707	1.4674518701577213E-139	morphogenesis of a branching epithelium
GO:0071902	16515	321	3	1	985	1	3	false	0.32588832487301767	0.7160163829042707	3.4663462726121185E-269	positive regulation of protein serine/threonine kinase activity
GO:0033674	16515	596	3	1	1822	1	4	false	0.32711306256847844	0.7160163829042707	0.0	positive regulation of kinase activity
GO:1902533	16515	938	3	1	2860	1	3	false	0.3279720279723699	0.7160163829042707	0.0	positive regulation of intracellular signal transduction
GO:0043068	16515	611	3	1	1849	1	3	false	0.3304488912922564	0.7160163829042707	0.0	positive regulation of programmed cell death
GO:0010604	16515	2560	3	1	7739	1	3	false	0.33079209200210213	0.7160163829042707	0.0	positive regulation of macromolecule metabolic process
GO:0045595	16515	1604	3	1	8813	2	3	false	0.33089920654034405	0.7160163829042707	0.0	regulation of cell differentiation
GO:0060284	16515	839	3	1	2508	1	2	false	0.33452950558254696	0.7160163829042707	0.0	regulation of cell development
GO:0031090	16515	3159	3	1	9284	1	2	false	0.3402628177536116	0.7160163829042707	0.0	organelle membrane
GO:0000165	16515	840	3	1	2466	1	2	false	0.34063260340578416	0.7160163829042707	0.0	MAPK cascade
GO:0006820	16515	484	3	1	1419	1	1	false	0.3410852713180359	0.7160163829042707	0.0	anion transport
GO:0045860	16515	531	3	1	1543	1	4	false	0.34413480233273863	0.7160163829042707	0.0	positive regulation of protein kinase activity
GO:1903508	16515	819	3	1	2359	1	3	false	0.34718100890243003	0.7160163829042707	0.0	positive regulation of nucleic acid-templated transcription
GO:0006753	16515	587	3	1	3053	2	3	false	0.34762296844730556	0.7160163829042707	0.0	nucleoside phosphate metabolic process
GO:0044281	16515	1811	3	1	9406	2	1	false	0.34801951495834704	0.7160163829042707	0.0	small molecule metabolic process
GO:0007154	16515	5113	3	2	12841	3	1	false	0.34936650683767567	0.7160163829042707	0.0	cell communication
GO:0043603	16515	982	3	1	5039	2	1	false	0.35181282700133343	0.7160163829042707	0.0	cellular amide metabolic process
GO:0043604	16515	761	3	1	3900	2	2	false	0.3522216741949209	0.7160163829042707	0.0	amide biosynthetic process
GO:0035295	16515	939	3	1	4812	2	2	false	0.3522284498680657	0.7160163829042707	0.0	tube development
GO:0051240	16515	1553	3	1	7916	2	3	false	0.3539012760959265	0.7160163829042707	0.0	positive regulation of multicellular organismal process
GO:0006085	16515	21	3	1	59	1	2	false	0.35593220338982806	0.7160163829042707	1.926818388834996E-16	acetyl-CoA biosynthetic process
GO:0043065	16515	606	3	1	1697	1	3	false	0.3571007660579898	0.7160163829042707	0.0	positive regulation of apoptotic process
GO:0005694	16515	1624	3	1	4526	1	1	false	0.3588157313308635	0.7160163829042707	0.0	chromosome
GO:0045935	16515	1094	3	1	5450	2	4	false	0.3612032171529813	0.7160163829042707	0.0	positive regulation of nucleobase-containing compound metabolic process
GO:0006084	16515	33	3	1	91	1	1	false	0.3626373626373645	0.7160163829042707	1.509663281007896E-25	acetyl-CoA metabolic process
GO:0007167	16515	947	3	1	2604	1	1	false	0.3636712749612888	0.7160163829042707	0.0	enzyme linked receptor protein signaling pathway
GO:0034654	16515	3033	3	2	4963	2	5	false	0.3734225773736057	0.7160163829042707	0.0	nucleobase-containing compound biosynthetic process
GO:0051246	16515	2575	3	1	6895	1	4	false	0.373459028281628	0.7160163829042707	0.0	regulation of protein metabolic process
GO:0032268	16515	2427	3	1	6488	1	3	false	0.37407521578362996	0.7160163829042707	0.0	regulation of cellular protein metabolic process
GO:0061732	16515	6	3	1	16	1	1	false	0.375	0.7160163829042707	1.248751248751251E-4	mitochondrial acetyl-CoA biosynthetic process from pyruvate
GO:0030182	16515	1250	3	1	3328	1	2	false	0.37560096153843164	0.7160163829042707	0.0	neuron differentiation
GO:0001823	16515	97	3	1	257	1	1	false	0.37743190661479425	0.7160163829042707	2.057171317751065E-73	mesonephros development
GO:1901566	16515	1676	3	1	7864	2	2	false	0.38084606050601877	0.7160163829042707	0.0	organonitrogen compound biosynthetic process
GO:0031328	16515	1186	3	1	5530	2	4	false	0.3829676631862758	0.7160163829042707	0.0	positive regulation of cellular biosynthetic process
GO:0009891	16515	1233	3	1	5739	2	3	false	0.3835622678178662	0.7160163829042707	0.0	positive regulation of biosynthetic process
GO:0008219	16515	1921	3	1	12841	3	1	false	0.3850305726343325	0.7160163829042707	0.0	cell death
GO:0051179	16515	5875	3	2	13878	3	1	false	0.38589105521049927	0.7160163829042707	0.0	localization
GO:0043405	16515	318	3	1	824	1	3	false	0.38592233009720245	0.7160163829042707	7.807640278158091E-238	regulation of MAP kinase activity
GO:0001658	16515	55	3	1	142	1	2	false	0.38732394366197875	0.7160163829042707	9.928505189955675E-41	branching involved in ureteric bud morphogenesis
GO:0043406	16515	246	3	1	635	1	4	false	0.38740157480309717	0.7160163829042707	2.440306010539757E-183	positive regulation of MAP kinase activity
GO:0017015	16515	102	3	1	262	1	3	false	0.3893129770992044	0.7160163829042707	1.730687510771138E-75	regulation of transforming growth factor beta receptor signaling pathway
GO:0022008	16515	1450	3	1	3721	1	2	false	0.3896801934959465	0.7160163829042707	0.0	neurogenesis
GO:0031399	16515	1687	3	1	4320	1	2	false	0.39050925925843455	0.7160163829042707	0.0	regulation of protein modification process
GO:0070848	16515	649	3	1	2958	2	1	false	0.39072937024077137	0.7160163829042707	0.0	response to growth factor
GO:0032501	16515	6028	3	2	13878	3	1	false	0.40209355318075224	0.730030677380529	0.0	multicellular organismal process
GO:0002009	16515	503	3	1	1246	1	2	false	0.40369181380415436	0.730030677380529	0.0	morphogenesis of an epithelium
GO:0044271	16515	3707	3	2	5830	2	2	false	0.4042642998397553	0.730030677380529	0.0	cellular nitrogen compound biosynthetic process
GO:0031301	16515	317	3	1	775	1	2	false	0.409032258064578	0.7350724637682271	6.900865278479719E-227	integral component of organelle membrane
GO:0009108	16515	125	3	1	289	1	2	false	0.43252595155715	0.7681795845428703	2.975562455633323E-85	coenzyme biosynthetic process
GO:0010562	16515	1074	3	1	4324	2	3	false	0.43511225694443456	0.7681795845428703	0.0	positive regulation of phosphorus metabolic process
GO:0023056	16515	1745	3	1	6990	2	3	false	0.43699019366488334	0.7681795845428703	0.0	positive regulation of signaling
GO:0070887	16515	2939	3	2	6418	3	2	false	0.4370353725088902	0.7681795845428703	0.0	cellular response to chemical stimulus
GO:0043549	16515	879	3	1	1984	1	3	false	0.44304435483874477	0.7681795845428703	0.0	regulation of kinase activity
GO:0071363	16515	620	3	1	2444	2	2	false	0.4430876688989907	0.7681795845428703	0.0	cellular response to growth factor stimulus
GO:0071900	16515	482	3	1	1083	1	2	false	0.4450600184672408	0.7681795845428703	2.77E-322	regulation of protein serine/threonine kinase activity
GO:0016740	16515	2841	3	1	6357	1	1	false	0.4469089193007851	0.7681795845428703	0.0	transferase activity
GO:0045664	16515	602	3	1	1345	1	2	false	0.4475836431225906	0.7681795845428703	0.0	regulation of neuron differentiation
GO:0051252	16515	2375	3	1	5290	1	3	false	0.44896030245695573	0.7681795845428703	0.0	regulation of RNA metabolic process
GO:0042327	16515	1021	3	1	2255	1	3	false	0.4527716186250581	0.7681795845428703	0.0	positive regulation of phosphorylation
GO:0010647	16515	1736	3	1	6661	2	3	false	0.4533484092089798	0.7681795845428703	0.0	positive regulation of cell communication
GO:0006468	16515	1849	3	1	4070	1	2	false	0.45429975429954694	0.7681795845428703	0.0	protein phosphorylation
GO:0045859	16515	785	3	1	1710	1	3	false	0.4590643274851701	0.7685239526269085	0.0	regulation of protein kinase activity
GO:0001934	16515	951	3	1	2058	1	4	false	0.46209912536478737	0.7685239526269085	0.0	positive regulation of protein phosphorylation
GO:0050767	16515	737	3	1	1592	1	4	false	0.4629396984927175	0.7685239526269085	0.0	regulation of neurogenesis
GO:0031325	16515	2641	3	1	9799	2	4	false	0.46641511527881546	0.7685239526269085	0.0	positive regulation of cellular metabolic process
GO:0009893	16515	2828	3	1	10458	2	3	false	0.4677245848649835	0.7685239526269085	0.0	positive regulation of metabolic process
GO:1901564	16515	6170	3	2	9003	2	2	false	0.4696492958551283	0.7685239526269085	0.0	organonitrogen compound metabolic process
GO:0005740	16515	703	3	1	1492	1	2	false	0.47117962466469165	0.7685239526269085	0.0	mitochondrial envelope
GO:0007275	16515	4343	3	2	6284	2	2	false	0.4776133004376587	0.7685239526269085	0.0	multicellular organism development
GO:0006164	16515	269	3	1	563	1	3	false	0.47779751332150167	0.7685239526269085	1.715264339681357E-168	purine nucleotide biosynthetic process
GO:0010467	16515	3646	3	1	7606	1	1	false	0.47935840126125334	0.7685239526269085	0.0	gene expression
GO:0140096	16515	3053	3	1	6357	1	1	false	0.4802579833254222	0.7685239526269085	0.0	catalytic activity, acting on a protein
GO:0007179	16515	167	3	1	346	1	2	false	0.48265895953756105	0.7685239526269085	2.0029217406586824E-103	transforming growth factor beta receptor signaling pathway
GO:0010468	16515	2644	3	1	5456	1	2	false	0.48460410557359895	0.7685239526269085	0.0	regulation of gene expression
GO:0010556	16515	2677	3	1	5514	1	3	false	0.48549147624212136	0.7685239526269085	0.0	regulation of macromolecule biosynthetic process
GO:0051174	16515	1639	3	1	5798	2	2	false	0.4854922819014073	0.7685239526269085	0.0	regulation of phosphorus metabolic process
GO:0009260	16515	273	3	1	546	1	3	false	0.5000000000001412	0.7845698540667183	1.2719717912950743E-163	ribonucleotide biosynthetic process
GO:0009719	16515	1513	3	1	7281	3	1	false	0.5028863236150304	0.7845698540667183	0.0	response to endogenous stimulus
GO:0051173	16515	2492	3	1	8444	2	3	false	0.5031699462235064	0.7845698540667183	0.0	positive regulation of nitrogen compound metabolic process
GO:0034030	16515	62	3	1	123	1	2	false	0.5040650406503916	0.7845698540667183	1.315094309803499E-36	ribonucleoside bisphosphate biosynthetic process
GO:0051960	16515	821	3	1	2749	2	2	false	0.5081900895005249	0.7845883779701687	0.0	regulation of nervous system development
GO:0022603	16515	970	3	1	3247	2	2	false	0.5082951588462652	0.7845883779701687	0.0	regulation of anatomical structure morphogenesis
GO:0071310	16515	2428	3	2	3396	2	2	false	0.5111060226799287	0.785124708988763	0.0	cellular response to organic substance
GO:0048666	16515	1027	3	1	1990	1	2	false	0.5160804020101041	0.785124708988763	0.0	neuron development
GO:0015718	16515	124	3	1	239	1	1	false	0.5188284518828087	0.785124708988763	2.5992506567492314E-71	monocarboxylic acid transport
GO:0035556	16515	2462	3	1	11378	3	2	false	0.5188496941832824	0.785124708988763	0.0	intracellular signal transduction
GO:0043412	16515	3949	3	1	7606	1	1	false	0.5191953720732142	0.785124708988763	0.0	macromolecule modification
GO:0061564	16515	477	3	1	915	1	1	false	0.5213114754098666	0.785133072277208	3.141381716105017E-274	axon development
GO:0071702	16515	2495	3	1	4702	1	1	false	0.5306252658462377	0.7950212182648287	0.0	organic substance transport
GO:0009967	16515	1541	3	1	4877	2	5	false	0.5321512993224257	0.7950212182648287	0.0	positive regulation of signal transduction
GO:0042221	16515	3829	3	2	7281	3	1	false	0.5388045674707822	0.801741196396524	0.0	response to chemical
GO:0009152	16515	261	3	1	480	1	3	false	0.5437500000000851	0.8058764940240305	5.519246276620979E-143	purine ribonucleotide biosynthetic process
GO:0032879	16515	2429	3	1	10462	3	2	false	0.5473615005749972	0.8080098341821387	0.0	regulation of localization
GO:0006732	16515	221	3	1	395	1	1	false	0.5594936708860573	0.8226547255715941	5.057678199482607E-117	coenzyme metabolic process
GO:0048584	16515	2094	3	1	8465	3	3	false	0.5737235618359136	0.8380147835283164	0.0	positive regulation of response to stimulus
GO:0016772	16515	1632	3	1	2841	1	1	false	0.5744456177411846	0.8380147835283164	0.0	transferase activity, transferring phosphorus-containing groups
GO:0060255	16515	4602	3	1	7947	1	2	false	0.5790864477184862	0.8383740894635932	0.0	regulation of macromolecule metabolic process
GO:0001932	16515	1331	3	1	2298	1	3	false	0.5791993037423211	0.8383740894635932	0.0	regulation of protein phosphorylation
GO:0065009	16515	3314	3	1	13061	3	2	false	0.5844247371006234	0.8389126604585003	0.0	regulation of molecular function
GO:0033365	16515	1178	3	1	2012	1	1	false	0.5854870775346548	0.8389126604585003	0.0	protein localization to organelle
GO:0045937	16515	1074	3	1	2991	2	3	false	0.5892949752252727	0.8389126604585003	0.0	positive regulation of phosphate metabolic process
GO:0016301	16515	1426	3	1	2396	1	2	false	0.5951585976633993	0.8389126604585003	0.0	kinase activity
GO:0010033	16515	2958	3	2	3829	2	1	false	0.5967496854130652	0.8389126604585003	0.0	response to organic substance
GO:0031175	16515	915	3	1	1533	1	2	false	0.5968688845399999	0.8389126604585003	0.0	neuron projection development
GO:0070727	16515	2015	3	1	3370	1	2	false	0.5979228486657159	0.8389126604585003	0.0	cellular macromolecule localization
GO:0072009	16515	93	3	1	155	1	2	false	0.6000000000000054	0.8389126604585003	7.601276599009071E-45	nephron epithelium development
GO:0034097	16515	1093	3	1	2958	2	1	false	0.6025566361019296	0.8389126604585003	0.0	response to cytokine
GO:0032787	16515	558	3	1	923	1	1	false	0.604550379198336	0.8389126604585003	3.5374141163475025E-268	monocarboxylic acid metabolic process
GO:0009888	16515	1798	3	1	4812	2	1	false	0.607733334160691	0.8389126604585003	0.0	tissue development
GO:0048869	16515	3513	3	1	13027	3	2	false	0.6104894129143742	0.8389126604585003	0.0	cellular developmental process
GO:0009165	16515	355	3	1	581	1	2	false	0.6110154905334247	0.8389126604585003	6.960007714092179E-168	nucleotide biosynthetic process
GO:0048468	16515	1897	3	1	5006	2	3	false	0.6143380391081621	0.8389126604585003	0.0	cell development
GO:0034220	16515	1054	3	1	1710	1	2	false	0.6163742690054267	0.8389126604585003	0.0	ion transmembrane transport
GO:0031305	16515	45	3	1	73	1	2	false	0.6164383561643858	0.8389126604585003	8.158943815315171E-21	integral component of mitochondrial inner membrane
GO:0060429	16515	1111	3	1	1798	1	1	false	0.6179087875420136	0.8389126604585003	0.0	epithelium development
GO:0005743	16515	445	3	1	717	1	2	false	0.620641562064029	0.8395587675920683	6.740170651128787E-206	mitochondrial inner membrane
GO:0042325	16515	1477	3	1	2359	1	2	false	0.6261127596442257	0.843891110824826	0.0	regulation of phosphorylation
GO:0022857	16515	969	3	1	1516	1	2	false	0.6391820580481979	0.8583961212777242	0.0	transmembrane transporter activity
GO:0072171	16515	61	3	1	95	1	2	false	0.6421052631578709	0.8592199924270789	1.450674146618018E-26	mesonephric tubule morphogenesis
GO:0033554	16515	1926	3	1	6548	3	2	false	0.6483740871929364	0.8640789619984617	0.0	cellular response to stress
GO:0071345	16515	1013	3	1	2479	2	2	false	0.6503820144074443	0.8640789619984617	0.0	cellular response to cytokine stimulus
GO:0019219	16515	2640	3	1	6350	2	4	false	0.6586878955450326	0.8697685293429875	0.0	regulation of nucleobase-containing compound metabolic process
GO:0060675	16515	60	3	1	91	1	2	false	0.6593406593406518	0.8697685293429875	5.0608030442877345E-25	ureteric bud morphogenesis
GO:0044267	16515	4687	3	1	7022	1	2	false	0.6674736542281041	0.8753265018847415	0.0	cellular protein metabolic process
GO:2001141	16515	2128	3	1	3182	1	4	false	0.6687617850414639	0.8753265018847415	0.0	regulation of RNA biosynthetic process
GO:0015075	16515	807	3	1	1202	1	2	false	0.6713810316138338	0.8753265018847415	0.0	ion transmembrane transporter activity
GO:0046942	16515	239	3	1	355	1	2	false	0.6732394366197926	0.8753265018847415	8.490336791523714E-97	carboxylic acid transport
GO:0009889	16515	2875	3	1	6647	2	2	false	0.6780101359163686	0.8753265018847415	0.0	regulation of biosynthetic process
GO:0043067	16515	1303	3	1	1919	1	2	false	0.6789994788957627	0.8753265018847415	0.0	regulation of programmed cell death
GO:0009059	16515	3643	3	1	8388	2	2	false	0.6800251587222857	0.8753265018847415	0.0	macromolecule biosynthetic process
GO:0031326	16515	2783	3	1	6367	2	3	false	0.6831794635377593	0.8763543463311947	0.0	regulation of cellular biosynthetic process
GO:0048523	16515	4164	3	1	12864	3	3	false	0.6906991022846116	0.8779456815099848	0.0	negative regulation of cellular process
GO:0004674	16515	817	3	1	1176	1	1	false	0.6947278911564683	0.8779456815099848	2.3066182299E-313	protein serine/threonine kinase activity
GO:0036211	16515	3764	3	1	5415	1	2	false	0.6951061865182656	0.8779456815099848	0.0	protein modification process
GO:0009653	16515	2361	3	1	5265	2	2	false	0.6958208851850961	0.8779456815099848	0.0	anatomical structure morphogenesis
GO:0050794	16515	8239	3	2	12995	3	2	false	0.6962203657135632	0.8779456815099848	0.0	regulation of cellular process
GO:0050789	16515	8917	3	2	13878	3	2	false	0.708015106412641	0.887076923076926	0.0	regulation of biological process
GO:0048519	16515	4686	3	1	13878	3	2	false	0.7094629446470648	0.887076923076926	0.0	negative regulation of biological process
GO:0043229	16515	9004	3	2	10673	2	2	false	0.711689257491939	0.887076923076926	0.0	intracellular organelle
GO:0051641	16515	2730	3	1	5875	2	1	false	0.7134757568553679	0.887076923076926	0.0	cellular localization
GO:0072163	16515	93	3	1	130	1	2	false	0.7153846153846177	0.887076923076926	2.4620205595639297E-33	mesonephric epithelium development
GO:0007623	16515	183	3	1	254	1	1	false	0.720472440944831	0.8873559247427217	7.838283481832857E-65	circadian rhythm
GO:0043226	16515	9283	3	2	10934	2	1	false	0.7207945543817764	0.8873559247427217	0.0	organelle
GO:0007399	16515	1971	3	1	4127	2	1	false	0.727144734887439	0.8873559247427217	0.0	nervous system development
GO:0033036	16515	2808	3	1	5875	2	1	false	0.7275140503814528	0.8873559247427217	0.0	macromolecule localization
GO:0090304	16515	3833	3	1	8019	2	2	false	0.727536443673468	0.8873559247427217	0.0	nucleic acid metabolic process
GO:0048731	16515	4127	3	2	4812	2	2	false	0.7355339393502514	0.8919942810668069	0.0	system development
GO:0048522	16515	4621	3	1	12886	3	3	false	0.7361739634427935	0.8919942810668069	0.0	positive regulation of cellular process
GO:0043228	16515	4536	3	1	9283	2	1	false	0.7385328993778939	0.8919942810668069	0.0	non-membrane-bounded organelle
GO:0072078	16515	64	3	1	86	1	3	false	0.7441860465116404	0.8959132987130428	5.8868387589919326E-21	nephron tubule morphogenesis
GO:0043232	16515	4526	3	1	9010	2	2	false	0.7523530606771349	0.8966510039234715	0.0	intracellular non-membrane-bounded organelle
GO:0008152	16515	9406	3	2	13878	3	1	false	0.7554272586716739	0.8966510039234715	0.0	metabolic process
GO:0042981	16515	1289	3	1	1705	1	2	false	0.7560117302046409	0.8966510039234715	0.0	regulation of apoptotic process
GO:0044237	16515	8863	3	2	13059	3	2	false	0.7566404482605247	0.8966510039234715	0.0	cellular metabolic process
GO:0032774	16515	2371	3	1	4657	2	3	false	0.759096438354022	0.8966510039234715	0.0	RNA biosynthetic process
GO:0051171	16515	4412	3	1	8635	2	2	false	0.7608530071714643	0.8966510039234715	0.0	regulation of nitrogen compound metabolic process
GO:0048518	16515	5275	3	1	13878	3	2	false	0.76181656941211	0.8966510039234715	0.0	positive regulation of biological process
GO:0080090	16515	4581	3	1	8908	2	2	false	0.7640816350638184	0.8966510039234715	0.0	regulation of primary metabolic process
GO:0005737	16515	6076	3	1	11683	2	2	false	0.7696903841589504	0.8992602988789613	0.0	cytoplasm
GO:0065007	16515	9584	3	2	13878	3	1	false	0.7720556775335542	0.8992602988789613	0.0	biological regulation
GO:1902531	16515	1775	3	1	3387	2	2	false	0.7735572463474936	0.8992602988789613	0.0	regulation of intracellular signal transduction
GO:0003824	16515	6357	3	1	11969	2	1	false	0.7801742904959434	0.901854219948467	0.0	catalytic activity
GO:0016773	16515	1274	3	1	1632	1	1	false	0.78063725490163	0.901854219948467	0.0	phosphotransferase activity, alcohol group as acceptor
GO:0006807	16515	8339	3	2	9406	2	1	false	0.7859810771650153	0.9025063525654018	0.0	nitrogen compound metabolic process
GO:0005622	16515	10525	3	2	11845	2	1	false	0.7895315334192725	0.9025063525654018	0.0	intracellular
GO:0009987	16515	12841	3	3	13878	3	1	false	0.7921516040267216	0.9025063525654018	0.0	cellular process
GO:0015318	16515	768	3	1	969	1	1	false	0.7925696594426146	0.9025063525654018	4.492427514227734E-214	inorganic molecular entity transmembrane transporter activity
GO:0034613	16515	2012	3	1	2533	1	2	false	0.7943150414545266	0.9025063525654018	0.0	cellular protein localization
GO:0019220	16515	1639	3	1	2991	2	2	false	0.7957582893587414	0.9025063525654018	0.0	regulation of phosphate metabolic process
GO:0006163	16515	482	3	1	603	1	2	false	0.7993366500830937	0.9038092213705498	1.2779817982468668E-130	purine nucleotide metabolic process
GO:0006464	16515	3764	3	1	4687	1	2	false	0.8030723277178098	0.9052815330637127	0.0	cellular protein modification process
GO:0031323	16515	4758	3	1	11275	3	3	false	0.8069325197174639	0.9068848862081468	0.0	regulation of cellular metabolic process
GO:0007166	16515	2604	3	1	4610	2	1	false	0.81070564099753	0.9072380554398837	0.0	cell surface receptor signaling pathway
GO:0009259	16515	473	3	1	582	1	2	false	0.8127147766323559	0.9072380554398837	2.9974324036834596E-121	ribonucleotide metabolic process
GO:0019222	16515	5105	3	1	11880	3	2	false	0.8145632003143042	0.9072380554398837	0.0	regulation of metabolic process
GO:0016020	16515	6329	3	1	10934	2	1	false	0.8226437359952804	0.9132709251097599	0.0	membrane
GO:0016021	16515	749	3	1	908	1	1	false	0.8248898678410735	0.9132709251097599	3.3519406952242996E-182	integral component of membrane
GO:0019538	16515	5250	3	1	8935	2	3	false	0.8299343478638259	0.9161293098081401	0.0	protein metabolic process
GO:0072080	16515	81	3	1	97	1	2	false	0.8350515463917388	0.9166213341382204	1.260927018693677E-18	nephron tubule development
GO:0048856	16515	4812	3	2	5265	2	1	false	0.8353081512711203	0.9166213341382204	0.0	anatomical structure development
GO:0071495	16515	1268	3	1	1513	1	1	false	0.8380700594853455	0.9169472415545544	3.6313787365830666E-290	cellular response to endogenous stimulus
GO:0110165	16515	10934	3	2	11845	2	1	false	0.8520889902826382	0.9281610630663937	0.0	cellular anatomical entity
GO:0044238	16515	8708	3	2	9406	2	1	false	0.8570836107254336	0.9281610630663937	0.0	primary metabolic process
GO:0016070	16515	3298	3	1	3833	1	1	false	0.8604226454472057	0.9281610630663937	0.0	RNA metabolic process
GO:0071840	16515	6683	3	1	13878	3	1	false	0.8606764507703596	0.9281610630663937	0.0	cellular component organization or biogenesis
GO:0008150	16515	13878	3	3	14589	3	1	false	0.8607945342954457	0.9281610630663937	0.0	biological_process
GO:0006950	16515	3575	3	1	7281	3	1	false	0.8681832876788258	0.9334224942674081	0.0	response to stress
GO:0048513	16515	3125	3	1	4812	2	2	false	0.8771396700504295	0.9403341707745237	0.0	animal organ development
GO:0016043	16515	6509	3	1	12854	3	2	false	0.8797525176564943	0.9404251050810801	0.0	cellular component organization
GO:0008104	16515	2531	3	1	2808	1	1	false	0.9013532763532341	0.9587791437061793	0.0	protein localization
GO:1903506	16515	2128	3	1	2359	1	2	false	0.9020771513364592	0.9587791437061793	0.0	regulation of nucleic acid-templated transcription
GO:0005575	16515	11845	3	2	14589	3	1	false	0.9071973142816022	0.9614740766745186	0.0	cellular_component
GO:0071704	16515	8995	3	2	9406	2	1	false	0.9145138279251911	0.9640896637348924	0.0	organic substance metabolic process
GO:0003674	16515	11969	3	2	14589	3	1	false	0.9148485249957446	0.9640896637348924	0.0	molecular_function
GO:0019752	16515	923	3	1	1006	1	1	false	0.9174950298205091	0.9641473194723995	7.788489199683524E-124	carboxylic acid metabolic process
GO:0044260	16515	6589	3	1	9167	2	2	false	0.9209339127697014	0.9650349733812081	0.0	cellular macromolecule metabolic process
GO:0009150	16515	460	3	1	495	1	2	false	0.9292929292930806	0.9695888659961305	1.728424826458533E-54	purine ribonucleotide metabolic process
GO:0006915	16515	1695	3	1	1819	1	1	false	0.9318306761956433	0.9695888659961305	6.637702222380925E-196	apoptotic process
GO:0016310	16515	2217	3	1	2991	2	1	false	0.9330989624371364	0.9695888659961305	0.0	phosphorylation
GO:0012501	16515	1819	3	1	1921	1	1	false	0.9469026548681181	0.9789164057322974	1.7730777300949983E-172	programmed cell death
GO:0030154	16515	3328	3	1	3513	1	1	false	0.9473384571602879	0.9789164057322974	6.4067112836E-314	cell differentiation
GO:0048699	16515	1380	3	1	1450	1	1	false	0.9517241379311188	0.9807240424110143	3.2946673344839256E-121	generation of neurons
GO:0043227	16515	7507	3	1	9283	2	1	false	0.9634142970128743	0.9872759456705634	0.0	membrane-bounded organelle
GO:0043231	16515	7335	3	1	9029	2	2	false	0.9648164902476057	0.9872759456705634	0.0	intracellular membrane-bounded organelle
GO:0051234	16515	4792	3	1	5875	2	1	false	0.9660442049034544	0.9872759456705634	0.0	establishment of localization
GO:0043170	16515	7606	3	1	8995	2	1	false	0.9761692527317063	0.9917965545529028	0.0	macromolecule metabolic process
GO:0006810	16515	4702	3	1	4792	1	1	false	0.9812186978288634	0.9917965545529028	1.9528703698435357E-193	transport
GO:0009117	16515	578	3	1	587	1	1	false	0.9846678023849298	0.9917965545529028	4.66427742017905E-20	nucleotide metabolic process
GO:0120036	16515	1437	3	1	1456	1	1	false	0.9869505494513129	0.9917965545529028	1.0870553178834464E-43	plasma membrane bounded cell projection organization
GO:0043436	16515	1006	3	1	1019	1	1	false	0.9872423945044301	0.9917965545529028	5.264971687837605E-30	oxoacid metabolic process
GO:0006796	16515	2991	3	2	3009	2	1	false	0.9880697004732796	0.9917965545529028	1.6476590431454356E-47	phosphate-containing compound metabolic process
GO:0001657	16515	91	3	1	92	1	1	false	0.9891304347825994	0.9917965545529028	0.010869565217391186	ureteric bud development
GO:0097659	16515	2359	3	1	2371	1	1	false	0.9949388443690911	0.9949388443690911	1.5605119001577283E-32	nucleic acid-templated transcription
GO:0000000	16515	14589	3	3	0	0	0	true	1.0	1.0	1.0	Gene Ontology
GO:0033875	16515	123	3	1	123	1	1	true	1.0	1.0	1.0	ribonucleoside bisphosphate metabolic process
