## Supplementary File S3 for "PIGNON: A protein-protein interaction-guided functional enrichment analysis for quantitative proteomics": table-mcl2_cluster1094-Parent-Child-Union-Benjamini-Hochberg.txt

ID	Pop.total	Pop.term	Study.total	Study.term	Pop.family	Study.family	nparents	is.trivial	p	p.adjusted	p.min	name
GO:0043171	16515	23	3	1	2663	1	3	false	0.008636875704101923	0.29785202863977517	4.680957739899703E-57	peptide catabolic process
GO:0016840	16515	4	3	1	416	1	1	false	0.009615384615385419	0.29785202863977517	8.130540577203566E-10	carbon-nitrogen lyase activity
GO:0042219	16515	14	3	1	1167	1	1	false	0.01199657240788824	0.29785202863977517	1.0849582005474543E-32	cellular modified amino acid catabolic process
GO:1903318	16515	30	3	1	2257	1	4	false	0.013291980505095047	0.29785202863977517	7.975971129645928E-69	negative regulation of protein maturation
GO:1903317	16515	59	3	1	4296	1	3	false	0.013733705772808353	0.29785202863977517	9.225538673915563E-135	regulation of protein maturation
GO:0005112	16515	17	3	1	1183	1	1	false	0.014370245139472309	0.29785202863977517	2.293448301634396E-38	Notch binding
GO:0006575	16515	152	3	1	9147	1	2	false	0.01661747020869803	0.29785202863977517	0.0	cellular modified amino acid metabolic process
GO:0051187	16515	41	3	1	2345	1	2	false	0.017484008528796717	0.29785202863977517	3.1718910629439616E-89	cofactor catabolic process
GO:0044273	16515	41	3	1	2296	1	2	false	0.017857142857152748	0.29785202863977517	7.596385192116603E-89	sulfur compound catabolic process
GO:0042398	16515	32	3	1	1676	1	1	false	0.019093078758959946	0.29785202863977517	2.3590787467731814E-68	cellular modified amino acid biosynthetic process
GO:0019184	16515	14	3	1	640	1	1	false	0.02187499999999997	0.31022727272727235	5.200903347790721E-29	nonribosomal peptide biosynthetic process
GO:0045746	16515	37	3	1	1248	1	3	false	0.029647435897430054	0.3310713882753731	6.499099746400272E-72	negative regulation of Notch signaling pathway
GO:0008593	16515	88	3	1	2930	1	2	false	0.030034129692823795	0.3310713882753731	5.7159154998853845E-171	regulation of Notch signaling pathway
GO:0051604	16515	246	3	1	6967	1	2	false	0.035309315343881535	0.3310713882753731	0.0	protein maturation
GO:0044272	16515	168	3	1	4689	1	2	false	0.035828534868854574	0.3310713882753731	9.4621916935E-314	sulfur compound biosynthetic process
GO:0006790	16515	325	3	1	8863	1	1	false	0.03666929933429757	0.3310713882753731	0.0	sulfur compound metabolic process
GO:0006749	16515	51	3	1	1288	1	4	false	0.03959627329190999	0.3310713882753731	1.0485244668616733E-92	glutathione metabolic process
GO:0035966	16515	197	3	1	4840	1	2	false	0.04070247933870015	0.3310713882753731	0.0	response to topologically incorrect protein
GO:0051188	16515	194	3	1	4716	1	2	false	0.04113655640365881	0.3310713882753731	0.0	cofactor biosynthetic process
GO:0006750	16515	14	3	1	321	1	5	false	0.04361370716511021	0.3310713882753731	9.423642046657137E-25	glutathione biosynthetic process
GO:0051186	16515	395	3	1	8863	1	1	false	0.044567302267838685	0.3310713882753731	0.0	cofactor metabolic process
GO:0006751	16515	7	3	1	141	1	5	false	0.049645390070923306	0.352030947775638	5.291712702278886E-12	glutathione catabolic process
GO:0031984	16515	336	3	1	10934	2	3	false	0.06051806879142672	0.4104703796288073	0.0	organelle subcompartment
GO:0007219	16515	167	3	1	2604	1	1	false	0.06413210445462145	0.4114285714285764	1.341951331543353E-268	Notch signaling pathway
GO:0010955	16515	30	3	1	455	1	4	false	0.06593406593406674	0.4114285714285764	1.2817363639072013E-47	negative regulation of protein processing
GO:0070613	16515	58	3	1	764	1	3	false	0.07591623036647761	0.4554973821988657	1.3058824681284386E-88	regulation of protein processing
GO:0097193	16515	268	3	1	2604	1	2	false	0.10291858678945728	0.5809009477117848	0.0	intrinsic apoptotic signaling pathway
GO:0016485	16515	188	3	1	1689	1	2	false	0.11130846654832235	0.5809009477117848	2.1545479480890457E-255	protein processing
GO:0097190	16515	569	3	1	5063	1	2	false	0.11238396207741876	0.5809009477117848	0.0	apoptotic signaling pathway
GO:0016779	16515	197	3	1	1632	1	1	false	0.12071078431364186	0.5809009477117848	2.828839163389177E-260	nucleotidyltransferase activity
GO:0070566	16515	24	3	1	197	1	1	false	0.12182741116750627	0.5809009477117848	2.289380333196613E-31	adenylyltransferase activity
GO:0070059	16515	59	3	1	478	1	2	false	0.12343096234309259	0.5809009477117848	4.763682391748437E-77	intrinsic apoptotic signaling pathway in response to endoplasmic reticulum stress
GO:0006518	16515	763	3	1	6170	1	2	false	0.12366288492667801	0.5809009477117848	0.0	peptide metabolic process
GO:0016829	16515	416	3	1	6357	2	1	false	0.12660661680897872	0.5809009477117848	0.0	lyase activity
GO:0045861	16515	306	3	1	2162	1	3	false	0.14153561517120433	0.6307414805171412	0.0	negative regulation of proteolysis
GO:0034976	16515	281	3	1	1926	1	1	false	0.1458982346832778	0.6307414805171412	0.0	response to endoplasmic reticulum stress
GO:0008219	16515	1921	3	1	12841	1	1	false	0.14959894089188605	0.6307414805171412	0.0	cell death
GO:0051248	16515	992	3	1	6003	1	4	false	0.16525070797906805	0.6476595744672309	0.0	negative regulation of protein metabolic process
GO:0032269	16515	939	3	1	5476	1	4	false	0.17147552958331283	0.6476595744672309	0.0	negative regulation of cellular protein metabolic process
GO:0048585	16515	1457	3	1	8481	1	3	false	0.17179577879898397	0.6476595744672309	0.0	negative regulation of response to stimulus
GO:1901565	16515	1167	3	1	6503	1	2	false	0.17945563586046986	0.6476595744672309	0.0	organonitrogen compound catabolic process
GO:0023057	16515	1267	3	1	7020	1	3	false	0.18048433048402152	0.6476595744672309	0.0	negative regulation of signaling
GO:0010648	16515	1264	3	1	6700	1	3	false	0.18865671641824697	0.6476595744672309	0.0	negative regulation of cell communication
GO:0005794	16515	859	3	1	8452	2	3	false	0.19294708736104646	0.6476595744672309	0.0	Golgi apparatus
GO:0043603	16515	982	3	1	5039	1	1	false	0.19487993649594967	0.6476595744672309	0.0	cellular amide metabolic process
GO:0030162	16515	660	3	1	3385	1	2	false	0.19497784342713625	0.6476595744672309	0.0	regulation of proteolysis
GO:0043604	16515	761	3	1	3900	1	2	false	0.19512820512794776	0.6476595744672309	0.0	amide biosynthetic process
GO:0005102	16515	1183	3	1	5904	1	1	false	0.20037262872581973	0.6512110433589141	0.0	signaling receptor binding
GO:1901566	16515	1676	3	1	7864	1	2	false	0.21312309257414314	0.6551033421106609	0.0	organonitrogen compound biosynthetic process
GO:0000785	16515	1237	3	1	10934	2	2	false	0.21347671437339977	0.6551033421106609	0.0	chromatin
GO:1901575	16515	1956	3	1	9133	1	2	false	0.21416840030540835	0.6551033421106609	0.0	organic substance catabolic process
GO:0031324	16515	2129	3	1	9593	1	4	false	0.22193265922973435	0.6657979776892031	0.0	negative regulation of cellular metabolic process
GO:0044248	16515	2055	3	1	8923	1	2	false	0.23030370951582915	0.6752309583274709	0.0	cellular catabolic process
GO:0051172	16515	1965	3	1	8407	1	3	false	0.23373379326720148	0.6752309583274709	0.0	negative regulation of nitrogen compound metabolic process
GO:0009968	16515	1148	3	1	4789	1	5	false	0.23971601587033317	0.6762799786259459	0.0	negative regulation of signal transduction
GO:0009892	16515	2467	3	1	10162	1	3	false	0.24276717181444213	0.6762799786259459	0.0	negative regulation of metabolic process
GO:0009056	16515	2357	3	1	9406	1	1	false	0.25058473314938123	0.6858108486193591	0.0	catabolic process
GO:0010605	16515	2252	3	1	7683	1	3	false	0.2931146687498786	0.7777145046211902	0.0	negative regulation of macromolecule metabolic process
GO:0033554	16515	1926	3	1	6548	1	2	false	0.294135613927245	0.7777145046211902	0.0	cellular response to stress
GO:0006508	16515	1639	3	1	5250	1	1	false	0.3121904761908783	0.8104963008645316	0.0	proteolysis
GO:0010629	16515	1372	3	1	4323	1	3	false	0.3173721952349749	0.8104963008645316	0.0	negative regulation of gene expression
GO:0048523	16515	4164	3	1	12864	1	3	false	0.3236940298500609	0.8104963008645316	0.0	negative regulation of cellular process
GO:1990817	16515	4	3	1	12	1	1	false	0.33333333333333276	0.8104963008645316	0.0020202020202020167	RNA adenylyltransferase activity
GO:0048519	16515	4686	3	1	13878	1	2	false	0.3376567228731224	0.8104963008645316	0.0	negative regulation of biological process
GO:0098791	16515	315	3	1	880	1	2	false	0.3579545454545055	0.8104963008645316	1.9169548762043644E-248	Golgi subcompartment
GO:0007165	16515	4610	3	1	12851	1	5	false	0.3587269473171458	0.8104963008645316	0.0	signal transduction
GO:0005694	16515	1624	3	1	4526	1	1	false	0.3588157313308635	0.8104963008645316	0.0	chromosome
GO:0043043	16515	640	3	1	1774	1	3	false	0.36076662908686585	0.8104963008645316	0.0	peptide biosynthetic process
GO:0023052	16515	5095	3	1	13878	1	1	false	0.36712782821832307	0.8104963008645316	0.0	signaling
GO:0023051	16515	3308	3	1	9004	1	2	false	0.3673922701004737	0.8104963008645316	0.0	regulation of signaling
GO:0051246	16515	2575	3	1	6895	1	4	false	0.373459028281628	0.8104963008645316	0.0	regulation of protein metabolic process
GO:0032268	16515	2427	3	1	6488	1	3	false	0.37407521578362996	0.8104963008645316	0.0	regulation of cellular protein metabolic process
GO:0048583	16515	3777	3	1	9953	1	2	false	0.3794835727913067	0.8109511966499157	0.0	regulation of response to stimulus
GO:0035556	16515	2462	3	1	11378	2	2	false	0.38595850583595853	0.8111081951622097	0.0	intracellular signal transduction
GO:0010646	16515	3269	3	1	8383	1	2	false	0.3899558630587546	0.8111081951622097	0.0	regulation of cell communication
GO:0007154	16515	5113	3	1	12841	1	1	false	0.39817771201378316	0.8173121457125023	0.0	cell communication
GO:0031323	16515	4758	3	1	11275	1	3	false	0.4219955654100258	0.8485487789340103	0.0	regulation of cellular metabolic process
GO:0000228	16515	1287	3	1	3007	1	2	false	0.4280013302296901	0.8485487789340103	0.0	nuclear chromosome
GO:0019222	16515	5105	3	1	11880	1	2	false	0.42971380471658216	0.8485487789340103	0.0	regulation of metabolic process
GO:0051716	16515	5952	3	1	13037	1	2	false	0.4565467515523633	0.8792407237757052	0.0	cellular response to stimulus
GO:0010467	16515	3646	3	1	7606	1	1	false	0.47935840126125334	0.8792407237757052	0.0	gene expression
GO:0010468	16515	2644	3	1	5456	1	2	false	0.48460410557359895	0.8792407237757052	0.0	regulation of gene expression
GO:0006950	16515	3575	3	1	7281	1	1	false	0.4910039829684965	0.8792407237757052	0.0	response to stress
GO:0004652	16515	12	3	1	24	1	1	false	0.49999999999999906	0.8792407237757052	3.698011505253386E-7	polynucleotide adenylyltransferase activity
GO:0009058	16515	4757	3	1	9406	1	1	false	0.5057410163721884	0.8792407237757052	0.0	biosynthetic process
GO:0051171	16515	4412	3	1	8635	1	2	false	0.5109438332384818	0.8792407237757052	0.0	regulation of nitrogen compound metabolic process
GO:0080090	16515	4581	3	1	8908	1	2	false	0.5142568477784497	0.8792407237757052	0.0	regulation of primary metabolic process
GO:0044249	16515	4600	3	1	8896	1	2	false	0.5170863309352786	0.8792407237757052	0.0	cellular biosynthetic process
GO:1901576	16515	4681	3	1	9027	1	2	false	0.518555444775452	0.8792407237757052	0.0	organic substance biosynthetic process
GO:0050896	16515	7281	3	1	13878	1	1	false	0.5246433203680587	0.8792407237757052	0.0	response to stimulus
GO:0042221	16515	3829	3	1	7281	1	1	false	0.5258893009187912	0.8792407237757052	0.0	response to chemical
GO:0012505	16515	3456	3	1	10934	2	3	false	0.5322708642390094	0.8792407237757052	0.0	endomembrane system
GO:0009966	16515	2880	3	1	5336	1	4	false	0.539730134934311	0.8792407237757052	0.0	regulation of signal transduction
GO:0003824	16515	6357	3	2	11969	3	1	false	0.5466266953838821	0.8792407237757052	0.0	catalytic activity
GO:0001012	16515	829	3	1	1506	1	1	false	0.5504648074372095	0.8792407237757052	0.0	RNA polymerase II regulatory region DNA binding
GO:0034641	16515	5039	3	1	9147	1	2	false	0.5508910025088619	0.8792407237757052	0.0	cellular nitrogen compound metabolic process
GO:0003674	16515	11969	3	3	14589	3	1	false	0.5521759367843886	0.8792407237757052	0.0	molecular_function
GO:0007166	16515	2604	3	1	4610	1	1	false	0.5648590021697816	0.8792407237757052	0.0	cell surface receptor signaling pathway
GO:0016772	16515	1632	3	1	2841	1	1	false	0.5744456177411846	0.8792407237757052	0.0	transferase activity, transferring phosphorus-containing groups
GO:0000977	16515	822	3	1	1421	1	2	false	0.5784658691056865	0.8792407237757052	0.0	RNA polymerase II regulatory region sequence-specific DNA binding
GO:1901363	16515	3236	3	1	9221	2	1	false	0.5787433240352801	0.8792407237757052	0.0	heterocyclic compound binding
GO:0060255	16515	4602	3	1	7947	1	2	false	0.5790864477184862	0.8792407237757052	0.0	regulation of macromolecule metabolic process
GO:0019538	16515	5250	3	1	8935	1	3	false	0.5875769445978096	0.8792407237757052	0.0	protein metabolic process
GO:0097159	16515	3307	3	1	9221	2	1	false	0.5886795937170134	0.8792407237757052	0.0	organic cyclic compound binding
GO:0031974	16515	3948	3	1	10934	2	1	false	0.5917966410028784	0.8792407237757052	0.0	membrane-enclosed lumen
GO:0001067	16515	1507	3	1	2455	1	1	false	0.6138492871691265	0.8875749734434559	0.0	regulatory region nucleic acid binding
GO:0031981	16515	2789	3	1	4497	1	2	false	0.6201912386041649	0.8875749734434559	0.0	nuclear lumen
GO:0050794	16515	8239	3	1	12995	1	2	false	0.6340130819556123	0.8875749734434559	0.0	regulation of cellular process
GO:0044271	16515	3707	3	1	5830	1	2	false	0.6358490566033003	0.8875749734434559	0.0	cellular nitrogen compound biosynthetic process
GO:0050789	16515	8917	3	1	13878	1	2	false	0.6425277417508793	0.8875749734434559	0.0	regulation of biological process
GO:0043227	16515	7507	3	2	9283	2	1	false	0.6539507789273495	0.8875749734434559	0.0	membrane-bounded organelle
GO:0043231	16515	7335	3	2	9029	2	2	false	0.6599481570113728	0.8875749734434559	0.0	intracellular membrane-bounded organelle
GO:0044267	16515	4687	3	1	7022	1	2	false	0.6674736542281041	0.8875749734434559	0.0	cellular protein metabolic process
GO:0043233	16515	3948	3	1	9283	2	2	false	0.6697388258474452	0.8875749734434559	0.0	organelle lumen
GO:0008152	16515	9406	3	1	13878	1	1	false	0.6777633664824914	0.8875749734434559	0.0	metabolic process
GO:0044237	16515	8863	3	1	13059	1	2	false	0.678689026725022	0.8875749734434559	0.0	cellular metabolic process
GO:0005773	16515	3678	3	1	8452	2	2	false	0.6809885589101732	0.8875749734434559	0.0	vacuole
GO:0070013	16515	3948	3	1	9004	2	2	false	0.6847134177537803	0.8875749734434559	0.0	intracellular organelle lumen
GO:1901564	16515	6170	3	1	9003	1	2	false	0.6853271131903249	0.8875749734434559	0.0	organonitrogen compound metabolic process
GO:0065007	16515	9584	3	1	13878	1	1	false	0.6905894221131463	0.8875749734434559	0.0	biological regulation
GO:0005802	16515	218	3	1	315	1	1	false	0.6920634920635927	0.8875749734434559	7.006842942391547E-84	trans-Golgi network
GO:0016740	16515	2841	3	1	6357	2	1	false	0.6941291458980873	0.8875749734434559	0.0	transferase activity
GO:0005634	16515	3375	3	1	7335	2	1	false	0.7085663712699258	0.8924123054250565	0.0	nucleus
GO:0043229	16515	9004	3	2	10673	2	2	false	0.711689257491939	0.8924123054250565	0.0	intracellular organelle
GO:0044260	16515	6589	3	1	9167	1	2	false	0.7187738627761757	0.8924123054250565	0.0	cellular macromolecule metabolic process
GO:0043226	16515	9283	3	2	10934	2	1	false	0.7207945543817764	0.8924123054250565	0.0	organelle
GO:0043228	16515	4536	3	1	9283	2	1	false	0.7385328993778939	0.8925139073435254	0.0	non-membrane-bounded organelle
GO:0003676	16515	2455	3	1	3307	1	2	false	0.7423646809805463	0.8925139073435254	0.0	nucleic acid binding
GO:0016842	16515	3	3	1	4	1	1	false	0.7500000000000001	0.8925139073435254	0.25000000000000006	amidine-lyase activity
GO:0043232	16515	4526	3	1	9010	2	2	false	0.7523530606771349	0.8925139073435254	0.0	intracellular non-membrane-bounded organelle
GO:0000790	16515	1077	3	1	1422	1	2	false	0.7573839662451605	0.8925139073435254	0.0	nuclear chromatin
GO:0071944	16515	5612	3	1	10934	2	1	false	0.7631083725987806	0.8925139073435254	0.0	cell periphery
GO:0005737	16515	6076	3	1	11683	2	2	false	0.7696903841589504	0.8925139073435254	0.0	cytoplasm
GO:0010033	16515	2958	3	1	3829	1	1	false	0.7725254635656792	0.8925139073435254	0.0	response to organic substance
GO:0003677	16515	1911	3	1	2455	1	1	false	0.778411405295452	0.8925139073435254	0.0	DNA binding
GO:0043565	16515	1505	3	1	1911	1	1	false	0.7875457875451017	0.8925139073435254	0.0	sequence-specific DNA binding
GO:0044212	16515	1506	3	1	1912	1	2	false	0.7876569037650526	0.8925139073435254	0.0	transcription regulatory region DNA binding
GO:0005622	16515	10525	3	2	11845	2	1	false	0.7895315334192725	0.8925139073435254	0.0	intracellular
GO:0003690	16515	1527	3	1	1911	1	1	false	0.7990580847709637	0.8967846131242471	0.0	double-stranded DNA binding
GO:0016020	16515	6329	3	1	10934	2	1	false	0.8226437359952804	0.9166601629661697	0.0	membrane
GO:0043170	16515	7606	3	1	8995	1	1	false	0.8455808782695051	0.9355362908513675	0.0	macromolecule metabolic process
GO:0110165	16515	10934	3	2	11845	2	1	false	0.8520889902826382	0.9360977639724757	0.0	cellular anatomical entity
GO:0005886	16515	5537	3	1	6400	1	2	false	0.8651562500031486	0.9366721934524829	0.0	plasma membrane
GO:0005488	16515	9221	3	2	11969	3	1	false	0.8660900684948571	0.9366721934524829	0.0	binding
GO:0005515	16515	5904	3	1	9221	2	1	false	0.870624795196218	0.9366721934524829	0.0	protein binding
GO:0006807	16515	8339	3	1	9406	1	1	false	0.8865617690907434	0.9472851779325752	0.0	nitrogen compound metabolic process
GO:0005575	16515	11845	3	2	14589	3	1	false	0.9071973142816022	0.9501018659249697	0.0	cellular_component
GO:0006986	16515	179	3	1	197	1	1	false	0.9086294416243469	0.9501018659249697	7.140022202382867E-26	response to unfolded protein
GO:0000976	16515	1415	3	1	1543	1	2	false	0.9170447180812652	0.9501018659249697	6.742013886341853E-191	transcription regulatory region sequence-specific DNA binding
GO:0009987	16515	12841	3	1	13878	1	1	false	0.9252774175035601	0.9501018659249697	0.0	cellular process
GO:0044238	16515	8708	3	1	9406	1	1	false	0.9257920476364541	0.9501018659249697	0.0	primary metabolic process
GO:1990837	16515	1457	3	1	1567	1	2	false	0.9298021697513784	0.9501018659249697	2.7858462114274706E-172	sequence-specific double-stranded DNA binding
GO:0006915	16515	1695	3	1	1819	1	1	false	0.9318306761956433	0.9501018659249697	6.637702222380925E-196	apoptotic process
GO:0012501	16515	1819	3	1	1921	1	1	false	0.9469026548681181	0.9592000919443275	1.7730777300949983E-172	programmed cell death
GO:0071704	16515	8995	3	1	9406	1	1	false	0.9563044864969051	0.9624741928614012	0.0	organic substance metabolic process
GO:0008150	16515	13878	3	1	14589	3	1	false	0.9998847112599593	0.9998847112599594	0.0	biological_process
GO:0000000	16515	14589	3	3	0	0	0	true	1.0	1.0	1.0	Gene Ontology
GO:0003839	16515	3	3	1	3	1	1	true	1.0	1.0	1.0	gamma-glutamylcyclotransferase activity
