## Supplementary File S3 for "PIGNON: A protein-protein interaction-guided functional enrichment analysis for quantitative proteomics": table-mcl2_cluster1095-Parent-Child-Union-Benjamini-Hochberg.txt

ID	Pop.total	Pop.term	Study.total	Study.term	Pop.family	Study.family	nparents	is.trivial	p	p.adjusted	p.min	name
GO:1990247	16515	8	3	2	623	2	1	false	1.445138913978401E-4	0.04754507026988939	1.8587192728210775E-18	N6-methyladenosine-containing RNA binding
GO:0044877	16515	821	3	3	9221	3	1	false	7.034741659129555E-4	0.10564977876179278	0.0	protein-containing complex binding
GO:0006413	16515	181	3	2	8863	3	2	false	0.0012276408896908107	0.10564977876179278	0.0	translational initiation
GO:0045727	16515	113	3	2	2895	2	7	false	0.0015105996206768062	0.10564977876179278	1.3934370790238654E-206	positive regulation of translation
GO:0034250	16515	137	3	2	3407	2	4	false	0.001605619738021167	0.10564977876179278	9.307059172327212E-249	positive regulation of cellular amide metabolic process
GO:0034248	16515	415	3	2	5288	2	3	false	0.006145364976203578	0.32312785358424895	0.0	regulation of cellular amide metabolic process
GO:0045948	16515	23	3	2	257	2	3	false	0.007690904669260291	0.32312785358424895	2.6584020216041523E-33	positive regulation of translational initiation
GO:0006417	16515	370	3	2	4169	2	5	false	0.0078572122452097	0.32312785358424895	0.0	regulation of translation
GO:0002577	16515	9	3	1	1424	2	2	false	0.012604917605632576	0.46077976580590196	1.5458750750546856E-23	regulation of antigen processing and presentation
GO:0050779	16515	32	3	1	1487	1	4	false	0.02151983860121341	0.48740740740686	1.1275006655784913E-66	RNA destabilization
GO:0006412	16515	624	3	2	6770	3	5	false	0.023890321807659855	0.48740740740686	0.0	translation
GO:0006446	16515	69	3	2	443	2	2	false	0.023962493488451492	0.48740740740686	1.1481635707505003E-82	regulation of translational initiation
GO:0008429	16515	10	3	1	409	1	1	false	0.024449877750607335	0.48740740740686	3.095189671373722E-20	phosphatidylethanolamine binding
GO:0060761	16515	56	3	1	2227	1	3	false	0.025145936237090608	0.48740740740686	4.812639506839537E-113	negative regulation of response to cytokine stimulus
GO:0072341	16515	81	3	1	9221	3	1	false	0.026124884804186684	0.48740740740686	5.878111720328239E-201	modified amino acid binding
GO:0019897	16515	151	3	1	5585	1	2	false	0.027036705461092124	0.48740740740686	1.0568931120751229E-300	extrinsic component of plasma membrane
GO:0010628	16515	801	3	2	4743	2	3	false	0.02849100892569327	0.48740740740686	0.0	positive regulation of gene expression
GO:1902667	16515	35	3	1	1149	1	4	false	0.03046127067014247	0.48740740740686	1.3496237620526012E-67	regulation of axon guidance
GO:0001960	16515	52	3	1	1665	1	4	false	0.031231231231236015	0.48740740740686	5.528417175959554E-100	negative regulation of cytokine-mediated signaling pathway
GO:0002832	16515	78	3	1	2395	1	3	false	0.03256784968685455	0.48740740740686	1.0439898542979646E-148	negative regulation of response to biotic stimulus
GO:0032101	16515	863	3	2	4678	2	2	false	0.034000904794178756	0.48740740740686	0.0	regulation of response to external stimulus
GO:0006414	16515	624	3	2	3359	2	2	false	0.034465290284376095	0.48740740740686	0.0	translational elongation
GO:0043603	16515	982	3	2	5039	2	1	false	0.03794704599101797	0.48740740740686	0.0	cellular amide metabolic process
GO:0043604	16515	761	3	2	3900	2	2	false	0.038034736059695914	0.48740740740686	0.0	amide biosynthetic process
GO:0006518	16515	763	3	2	6170	3	2	false	0.042055620641467874	0.48740740740686	0.0	peptide metabolic process
GO:0050777	16515	120	3	1	2807	1	4	false	0.04275026718909371	0.48740740740686	1.4355301535750663E-214	negative regulation of immune response
GO:0045824	16515	45	3	1	1007	1	6	false	0.04468718967229305	0.48740740740686	2.3707211901026598E-79	negative regulation of innate immune response
GO:0001959	16515	142	3	1	3136	1	3	false	0.045280612244821716	0.48740740740686	2.253949370805232E-250	regulation of cytokine-mediated signaling pathway
GO:0031328	16515	1186	3	2	5530	2	4	false	0.04596542903633523	0.48740740740686	0.0	positive regulation of cellular biosynthetic process
GO:0009891	16515	1233	3	2	5739	2	3	false	0.04612931608274215	0.48740740740686	0.0	positive regulation of biosynthetic process
GO:0010608	16515	577	3	2	2644	2	1	false	0.04755976309402915	0.48740740740686	0.0	posttranscriptional regulation of gene expression
GO:1903313	16515	76	3	1	1567	1	3	false	0.04850031908103913	0.48740740740686	1.7908547529628487E-131	positive regulation of mRNA metabolic process
GO:0019898	16515	273	3	1	10934	2	2	false	0.04931480570826075	0.48740740740686	0.0	extrinsic component of membrane
GO:0009897	16515	297	3	1	5657	1	3	false	0.05250132579099946	0.48740740740686	0.0	external side of plasma membrane
GO:0002682	16515	1311	3	2	9249	3	2	false	0.05455091349140572	0.48740740740686	0.0	regulation of immune system process
GO:0048518	16515	5275	3	3	13878	3	2	false	0.054895102223561816	0.48740740740686	0.0	positive regulation of biological process
GO:0010557	16515	1109	3	2	4648	2	4	false	0.056889552121242803	0.48740740740686	0.0	positive regulation of macromolecule biosynthetic process
GO:0043487	16515	168	3	1	5783	2	5	false	0.05726226867680916	0.48740740740686	0.0	regulation of RNA stability
GO:0050766	16515	61	3	1	1001	1	3	false	0.06093906093906566	0.48740740740686	3.0866553642656977E-99	positive regulation of phagocytosis
GO:0043021	16515	126	3	2	821	3	1	false	0.0631008722716698	0.48740740740686	3.6625801165008417E-152	ribonucleoprotein complex binding
GO:0005783	16515	543	3	1	8452	1	3	false	0.0642451490769298	0.48740740740686	0.0	endoplasmic reticulum
GO:0003723	16515	623	3	2	2455	2	1	false	0.06432093908759365	0.48740740740686	0.0	RNA binding
GO:0034340	16515	94	3	1	1457	1	2	false	0.06451612903222775	0.48740740740686	1.0066107164679516E-150	response to type I interferon
GO:0050806	16515	144	3	1	2169	1	4	false	0.06639004149374614	0.48740740740686	2.7009575900516226E-229	positive regulation of synaptic transmission
GO:0005788	16515	279	3	1	4185	1	2	false	0.0666666666665918	0.48740740740686	0.0	endoplasmic reticulum lumen
GO:0061014	16515	47	3	1	654	1	4	false	0.07186544342506086	0.49529447903787166	6.546452710334981E-73	positive regulation of mRNA catabolic process
GO:0031348	16515	175	3	1	2432	1	3	false	0.07195723684204135	0.49529447903787166	1.9660047871424766E-272	negative regulation of defense response
GO:0060759	16515	152	3	1	4130	2	2	false	0.07226180849184753	0.49529447903787166	5.1893094958754034E-282	regulation of response to cytokine stimulus
GO:0050839	16515	471	3	1	5904	1	1	false	0.07977642276403751	0.5053098121804034	0.0	cell adhesion molecule binding
GO:0031012	16515	448	3	1	10934	2	2	false	0.08027102103593366	0.5053098121804034	0.0	extracellular matrix
GO:0060338	16515	33	3	1	390	1	3	false	0.08461538461539404	0.5053098121804034	1.0928747297019933E-48	regulation of type I interferon-mediated signaling pathway
GO:0098552	16515	473	3	1	10934	2	3	false	0.0846515110053771	0.5053098121804034	0.0	side of membrane
GO:0097478	16515	473	3	1	10934	2	2	false	0.0846515110053771	0.5053098121804034	0.0	leaflet of membrane bilayer
GO:0060339	16515	13	3	1	151	1	4	false	0.0860927152317846	0.5053098121804034	4.993178719684532E-19	negative regulation of type I interferon-mediated signaling pathway
GO:0002376	16515	2527	3	2	13878	3	1	false	0.08737190021409164	0.5053098121804034	0.0	immune system process
GO:0071357	16515	90	3	1	1017	1	2	false	0.08849557522125537	0.5053098121804034	1.887236973649738E-131	cellular response to type I interferon
GO:0048167	16515	166	3	1	3618	2	2	false	0.0896703775686304	0.5053098121804034	8.283309087490104E-292	regulation of synaptic plasticity
GO:0043687	16515	342	3	1	3764	1	1	false	0.0908607863973479	0.5053098121804034	0.0	post-translational protein modification
GO:0046700	16515	523	3	1	5652	1	2	false	0.09253361641880606	0.5053098121804034	0.0	heterocycle catabolic process
GO:0034249	16515	137	3	1	2890	2	4	false	0.09257810020308355	0.5053098121804034	9.541601928723473E-239	negative regulation of cellular amide metabolic process
GO:0019439	16515	540	3	1	5673	1	2	false	0.09518773135912169	0.5053098121804034	0.0	aromatic compound catabolic process
GO:0017148	16515	122	3	1	2443	2	6	false	0.09740276502454479	0.5053098121804034	1.0053415637407042E-209	negative regulation of translation
GO:0006401	16515	383	3	1	3918	1	3	false	0.0977539561000784	0.5053098121804034	0.0	RNA catabolic process
GO:1901361	16515	560	3	1	5697	1	2	false	0.09829734948190218	0.5053098121804034	0.0	organic cyclic compound catabolic process
GO:0009566	16515	133	3	1	1253	1	2	false	0.10614525139661805	0.5126562209884	1.9984185752954108E-183	fertilization
GO:0097485	16515	253	3	1	2319	1	3	false	0.1090987494609022	0.5126562209884	0.0	neuron projection guidance
GO:0007610	16515	528	3	1	13878	3	1	false	0.10985771083123601	0.5126562209884	0.0	behavior
GO:1903311	16515	306	3	1	2778	1	2	false	0.11015118790509522	0.5126562209884	0.0	regulation of mRNA metabolic process
GO:0034655	16515	492	3	1	4444	1	5	false	0.11071107110723472	0.5126562209884	0.0	nucleobase-containing compound catabolic process
GO:0009605	16515	2447	3	2	7281	2	1	false	0.11291925695481407	0.5126562209884	0.0	response to external stimulus
GO:0002683	16515	351	3	1	5907	2	3	false	0.11532065676948089	0.5126562209884	0.0	negative regulation of immune system process
GO:0061157	16515	29	3	1	250	1	4	false	0.11600000000000382	0.5126562209884	1.380429528290569E-38	mRNA destabilization
GO:0006909	16515	247	3	1	2128	1	1	false	0.1160714285713598	0.5126562209884	0.0	phagocytosis
GO:0061013	16515	184	3	1	3062	2	4	false	0.11659035705717108	0.5126562209884	2.2915553792655215E-301	regulation of mRNA catabolic process
GO:1901566	16515	1676	3	2	7864	3	2	false	0.11686691967820668	0.5126562209884	0.0	organonitrogen compound biosynthetic process
GO:0005576	16515	681	3	1	10934	2	1	false	0.12069177159392683	0.5224683270316043	0.0	extracellular region
GO:0001786	16515	55	3	1	433	1	2	false	0.1270207852194234	0.534268552757692	4.49813563115596E-71	phosphatidylserine binding
GO:0060337	16515	90	3	1	706	1	2	false	0.12747875354106858	0.534268552757692	2.2616969230745827E-116	type I interferon signaling pathway
GO:0043043	16515	640	3	2	1774	2	3	false	0.13002249068603972	0.534268552757692	0.0	peptide biosynthetic process
GO:0009986	16515	740	3	1	10934	2	1	false	0.13078295153654818	0.534268552757692	0.0	cell surface
GO:0050764	16515	83	3	1	631	1	2	false	0.1315372424722585	0.534268552757692	4.417243467374056E-106	regulation of phagocytosis
GO:0032879	16515	2429	3	2	10462	3	2	false	0.13665589164803724	0.5482901018561493	0.0	regulation of localization
GO:0005201	16515	131	3	1	919	1	2	false	0.1425462459194416	0.5650327097288709	9.180321674673437E-163	extracellular matrix structural constituent
GO:0005198	16515	612	3	1	11969	3	1	false	0.14569802640533178	0.5706506034208828	0.0	structural molecule activity
GO:0043277	16515	37	3	1	247	1	1	false	0.14979757085019393	0.5798047154083977	6.955432323099611E-45	apoptotic cell clearance
GO:0060627	16515	492	3	1	8986	3	3	false	0.15544268610802348	0.5946586480179038	0.0	regulation of vesicle-mediated transport
GO:0002831	16515	349	3	1	4196	2	2	false	0.15944909221646175	0.5988190619452878	0.0	regulation of response to biotic stimulus
GO:0031331	16515	344	3	1	4074	2	4	false	0.16176501961406275	0.5988190619452878	0.0	positive regulation of cellular catabolic process
GO:0022604	16515	465	3	1	2863	1	3	false	0.1624170450575632	0.5988190619452878	0.0	regulation of cell morphogenesis
GO:0019882	16515	218	3	1	2527	2	1	false	0.16512559057315207	0.5988190619452878	1.245E-321	antigen processing and presentation
GO:0044270	16515	526	3	1	6074	2	2	false	0.1657109383851634	0.5988190619452878	0.0	cellular nitrogen compound catabolic process
GO:0005178	16515	120	3	1	2026	3	3	false	0.16745092309716253	0.5988190619452878	3.892309488535672E-197	integrin binding
GO:0051247	16515	1579	3	2	5964	3	4	false	0.1731236593279034	0.6036109823012289	0.0	positive regulation of protein metabolic process
GO:0009896	16515	406	3	1	4401	2	3	false	0.17601216665632816	0.6036109823012289	0.0	positive regulation of catabolic process
GO:0032270	16515	1481	3	2	5504	3	4	false	0.17819414814310308	0.6036109823012289	0.0	positive regulation of cellular protein metabolic process
GO:0031325	16515	2641	3	2	9799	3	4	false	0.17873568677232038	0.6036109823012289	0.0	positive regulation of cellular metabolic process
GO:0032102	16515	305	3	1	3240	2	3	false	0.1794363829712925	0.6036109823012289	0.0	negative regulation of response to external stimulus
GO:0009893	16515	2828	3	2	10458	3	3	false	0.17979901600462136	0.6036109823012289	0.0	positive regulation of metabolic process
GO:0051704	16515	905	3	1	13878	3	1	false	0.18316553312947192	0.608701620197942	0.0	multi-organism process
GO:0009889	16515	2875	3	2	6647	2	2	false	0.18704176719366894	0.6153674140671709	0.0	regulation of biosynthetic process
GO:0031326	16515	2783	3	2	6367	2	3	false	0.191015604780105	0.6178229062151405	0.0	regulation of cellular biosynthetic process
GO:0006402	16515	345	3	1	1782	1	3	false	0.19360269360260124	0.6178229062151405	0.0	mRNA catabolic process
GO:0043022	16515	56	3	2	126	2	1	false	0.1955555555555551	0.6178229062151405	3.590272155218709E-37	ribosome binding
GO:0050920	16515	181	3	1	1713	2	3	false	0.20021577709766175	0.6178229062151405	3.417984554722397E-250	regulation of chemotaxis
GO:0005102	16515	1183	3	1	5904	1	1	false	0.20037262872581973	0.6178229062151405	0.0	signaling receptor binding
GO:0009653	16515	2361	3	2	5265	2	2	false	0.20104521168423425	0.6178229062151405	0.0	anatomical structure morphogenesis
GO:0008289	16515	670	3	1	9221	3	1	false	0.20254611127746902	0.6178229062151405	0.0	lipid binding
GO:0019538	16515	5250	3	3	8935	3	3	false	0.20281116678186983	0.6178229062151405	0.0	protein metabolic process
GO:0099177	16515	387	3	1	3496	2	3	false	0.20917001404337596	0.6276443977594279	0.0	regulation of trans-synaptic signaling
GO:0051173	16515	2492	3	2	8444	3	3	false	0.20985071049707316	0.6276443977594279	0.0	positive regulation of nitrogen compound metabolic process
GO:0010769	16515	286	3	1	1297	1	3	false	0.22050886661517055	0.6455622848775975	2.595779349600827E-296	regulation of cell morphogenesis involved in differentiation
GO:0031344	16515	627	3	1	2838	1	2	false	0.2209302325578225	0.6455622848775975	0.0	regulation of cell projection organization
GO:0050770	16515	168	3	1	753	1	3	false	0.2231075697210432	0.6455622848775975	7.390573749013251E-173	regulation of axonogenesis
GO:0030030	16515	1456	3	1	6509	1	1	false	0.22369027500317964	0.6455622848775975	0.0	cell projection organization
GO:0010468	16515	2644	3	2	5456	2	2	false	0.23479535307561053	0.6525125325143817	0.0	regulation of gene expression
GO:0010556	16515	2677	3	2	5514	2	3	false	0.23565666432597732	0.6525125325143817	0.0	regulation of macromolecule biosynthetic process
GO:0009968	16515	1148	3	1	4789	1	5	false	0.23971601587033317	0.6525125325143817	0.0	negative regulation of signal transduction
GO:0001568	16515	628	3	1	4812	2	2	false	0.2440056237145066	0.6525125325143817	0.0	blood vessel development
GO:0016071	16515	809	3	1	3298	1	1	false	0.24530018192865943	0.6525125325143817	0.0	mRNA metabolic process
GO:1900271	16515	41	3	1	166	1	2	false	0.24698795180724134	0.6525125325143817	6.994942788129516E-40	regulation of long-term synaptic potentiation
GO:0000003	16515	1253	3	1	13878	3	1	false	0.2471573889782242	0.6525125325143817	0.0	reproduction
GO:0022414	16515	1253	3	1	13878	3	2	false	0.2471573889782242	0.6525125325143817	0.0	reproductive process
GO:0022610	16515	1260	3	1	13878	3	1	false	0.24840904693537902	0.6525125325143817	0.0	biological adhesion
GO:0019221	16515	706	3	1	2821	1	2	false	0.2502658631692386	0.6525125325143817	0.0	cytokine-mediated signaling pathway
GO:0005543	16515	409	3	1	1634	1	2	false	0.2503059975519952	0.6525125325143817	0.0	phospholipid binding
GO:0031329	16515	772	3	1	5738	2	3	false	0.2510021444819841	0.6525125325143817	0.0	regulation of cellular catabolic process
GO:0032989	16515	1057	3	1	7814	2	3	false	0.2522570472547453	0.6525125325143817	0.0	cellular component morphogenesis
GO:0050794	16515	8239	3	3	12995	3	2	false	0.2548219130141133	0.6525125325143817	0.0	regulation of cellular process
GO:0010604	16515	2560	3	2	7739	3	3	false	0.2558483790101983	0.6525125325143817	0.0	positive regulation of macromolecule metabolic process
GO:0050789	16515	8917	3	3	13878	3	2	false	0.26523046784051957	0.6566435018452761	0.0	regulation of biological process
GO:0040012	16515	891	3	1	9059	3	2	false	0.2670223766680236	0.6566435018452761	0.0	regulation of locomotion
GO:0006935	16515	556	3	1	3829	2	2	false	0.26936242223283285	0.6566435018452761	0.0	chemotaxis
GO:0042221	16515	3829	3	2	7281	2	1	false	0.2765253082305677	0.6566435018452761	0.0	response to chemical
GO:0051270	16515	896	3	1	8723	3	3	false	0.27761073709795475	0.6566435018452761	0.0	regulation of cellular component movement
GO:0009894	16515	925	3	1	6072	2	2	false	0.2814914269846535	0.6566435018452761	0.0	regulation of catabolic process
GO:1901363	16515	3236	3	2	9221	3	1	false	0.28300916557044725	0.6566435018452761	0.0	heterocyclic compound binding
GO:0031347	16515	579	3	1	1998	1	2	false	0.28978978978967446	0.6566435018452761	0.0	regulation of defense response
GO:0001944	16515	651	3	1	4127	2	2	false	0.2906331582520815	0.6566435018452761	0.0	vasculature development
GO:0048522	16515	4621	3	2	12886	3	3	false	0.29354775688742146	0.6566435018452761	0.0	positive regulation of cellular process
GO:0097159	16515	3307	3	2	9221	3	1	false	0.293585422201302	0.6566435018452761	0.0	organic cyclic compound binding
GO:0072358	16515	659	3	1	4127	2	2	false	0.29389507940990145	0.6566435018452761	0.0	cardiovascular system development
GO:0051050	16515	859	3	1	7837	3	3	false	0.29413298950058964	0.6566435018452761	0.0	positive regulation of transport
GO:0044267	16515	4687	3	3	7022	3	2	false	0.29731027780032593	0.6566435018452761	0.0	cellular protein metabolic process
GO:0051960	16515	821	3	1	2749	1	2	false	0.2986540560206376	0.6566435018452761	0.0	regulation of nervous system development
GO:0030054	16515	1821	3	1	10934	2	1	false	0.30536499724871	0.6566435018452761	0.0	cell junction
GO:0023052	16515	5095	3	2	13878	3	1	false	0.3053701129467339	0.6566435018452761	0.0	signaling
GO:0023051	16515	3308	3	2	9004	3	2	false	0.3057316257346554	0.6566435018452761	0.0	regulation of signaling
GO:0045088	16515	264	3	1	1583	2	5	false	0.3058188576001256	0.6566435018452761	4.9940086923741E-309	regulation of innate immune response
GO:0008152	16515	9406	3	3	13878	3	1	false	0.311307534642788	0.6566435018452761	0.0	metabolic process
GO:0044237	16515	8863	3	3	13059	3	2	false	0.31258291817970607	0.6566435018452761	0.0	cellular metabolic process
GO:0042330	16515	556	3	1	3248	2	2	false	0.31310485920280084	0.6566435018452761	0.0	taxis
GO:0048585	16515	1457	3	1	8481	2	3	false	0.31409454651859986	0.6566435018452761	0.0	negative regulation of response to stimulus
GO:0051246	16515	2575	3	2	6895	3	4	false	0.31421527244436814	0.6566435018452761	0.0	regulation of protein metabolic process
GO:0065008	16515	3583	3	2	9584	3	1	false	0.3147747315980129	0.6566435018452761	0.0	regulation of biological quality
GO:0032268	16515	2427	3	2	6488	3	3	false	0.31507913867714965	0.6566435018452761	0.0	regulation of cellular protein metabolic process
GO:0040011	16515	1650	3	1	13878	3	1	false	0.31597343074473105	0.6566435018452761	0.0	locomotion
GO:0009607	16515	1277	3	1	7281	2	1	false	0.32003490946431834	0.6566435018452761	0.0	response to biotic stimulus
GO:0099536	16515	688	3	1	2147	1	2	false	0.3204471355378102	0.6566435018452761	0.0	synaptic signaling
GO:1901564	16515	6170	3	3	9003	3	2	false	0.3218305584758921	0.6566435018452761	0.0	organonitrogen compound metabolic process
GO:0032502	16515	5265	3	2	13878	3	1	false	0.3225639365339957	0.6566435018452761	0.0	developmental process
GO:0048583	16515	3777	3	2	9953	3	2	false	0.3227090591555676	0.6566435018452761	0.0	regulation of response to stimulus
GO:0050890	16515	265	3	1	817	1	1	false	0.3243574051407579	0.6566435018452761	8.929693059937898E-223	cognition
GO:0050776	16515	807	3	1	4478	2	3	false	0.32798453871073935	0.6566435018452761	0.0	regulation of immune response
GO:0023057	16515	1267	3	1	7020	2	3	false	0.32841514018124085	0.6566435018452761	0.0	negative regulation of signaling
GO:0065007	16515	9584	3	3	13878	3	1	false	0.32931968937529044	0.6566435018452761	0.0	biological regulation
GO:0060284	16515	839	3	1	2508	1	2	false	0.33452950558254696	0.6613769434201683	0.0	regulation of cell development
GO:0010646	16515	3269	3	2	8383	3	2	false	0.3375802581993394	0.6613769434201683	0.0	regulation of cell communication
GO:0000904	16515	692	3	1	2048	1	2	false	0.33789062500004996	0.6613769434201683	0.0	cell morphogenesis involved in differentiation
GO:0048646	16515	989	3	1	5265	2	2	false	0.34043202660364663	0.6613769434201683	0.0	anatomical structure formation involved in morphogenesis
GO:0010648	16515	1264	3	1	6700	2	3	false	0.34174492517151556	0.6613769434201683	0.0	negative regulation of cell communication
GO:0007154	16515	5113	3	2	12841	3	1	false	0.34936650683767567	0.6701670959764947	0.0	cell communication
GO:0035295	16515	939	3	1	4812	2	2	false	0.3522284498680657	0.6701670959764947	0.0	tube development
GO:0044419	16515	1871	3	1	13878	3	1	false	0.3523978954526857	0.6701670959764947	0.0	interspecies interaction between organisms
GO:0048858	16515	618	3	1	1730	1	3	false	0.3572254335257796	0.6752037411552889	0.0	cell projection morphogenesis
GO:0060291	16515	78	3	1	216	1	2	false	0.361111111111119	0.6752037411552889	7.817921006967337E-61	long-term synaptic potentiation
GO:0045935	16515	1094	3	1	5450	2	4	false	0.3612032171529813	0.6752037411552889	0.0	positive regulation of nucleobase-containing compound metabolic process
GO:0034097	16515	1093	3	1	2958	1	1	false	0.36950642325946553	0.6824393723974282	0.0	response to cytokine
GO:0051254	16515	913	3	1	4433	2	4	false	0.36952996927108145	0.6824393723974282	0.0	positive regulation of RNA metabolic process
GO:0044260	16515	6589	3	3	9167	3	2	false	0.37129680139556126	0.6824393723974282	0.0	cellular macromolecule metabolic process
GO:0030182	16515	1250	3	1	3328	1	2	false	0.37560096153843164	0.6855304081401075	0.0	neuron differentiation
GO:0031323	16515	4758	3	2	11275	3	3	false	0.383932486952778	0.6855304081401075	0.0	regulation of cellular metabolic process
GO:0006952	16515	1379	3	1	3575	1	1	false	0.3857342657333946	0.6855304081401075	0.0	defense response
GO:0051179	16515	5875	3	2	13878	3	1	false	0.38589105521049927	0.6855304081401075	0.0	localization
GO:0022008	16515	1450	3	1	3721	1	2	false	0.3896801934959465	0.6855304081401075	0.0	neurogenesis
GO:0044265	16515	1103	3	1	7226	3	3	false	0.391631921518658	0.6855304081401075	0.0	cellular macromolecule catabolic process
GO:0009890	16515	1224	3	1	5516	2	3	false	0.3945915845570433	0.6855304081401075	0.0	negative regulation of biosynthetic process
GO:0006955	16515	1668	3	1	7504	2	2	false	0.3951768972576331	0.6855304081401075	0.0	immune response
GO:0019222	16515	5105	3	2	11880	3	2	false	0.3952564548019187	0.6855304081401075	0.0	regulation of metabolic process
GO:2000112	16515	2359	3	2	3737	2	3	false	0.3984205918120436	0.6855304081401075	0.0	regulation of cellular macromolecule biosynthetic process
GO:0009059	16515	3643	3	2	8388	3	2	false	0.4020217371179736	0.6855304081401075	0.0	macromolecule biosynthetic process
GO:0032501	16515	6028	3	2	13878	3	1	false	0.40209355318075224	0.6855304081401075	0.0	multicellular organismal process
GO:0044271	16515	3707	3	2	5830	2	2	false	0.4042642998397553	0.6855304081401075	0.0	cellular nitrogen compound biosynthetic process
GO:0031327	16515	1201	3	1	5235	2	4	false	0.40623620665384347	0.6855304081401075	0.0	negative regulation of cellular biosynthetic process
GO:0010975	16515	467	3	1	1149	1	3	false	0.40644038294169643	0.6855304081401075	0.0	regulation of neuron projection development
GO:0071345	16515	1013	3	1	2479	1	2	false	0.4086325131104273	0.6855304081401075	0.0	cellular response to cytokine stimulus
GO:0006928	16515	2076	3	1	12841	3	1	false	0.41084984678198044	0.6855304081401075	0.0	movement of cell or subcellular component
GO:0007611	16515	229	3	1	556	1	2	false	0.4118705035971031	0.6855304081401075	7.274518228354743E-163	learning or memory
GO:0009057	16515	1319	3	1	8030	3	2	false	0.4163087487680352	0.6855304081401075	0.0	macromolecule catabolic process
GO:0051248	16515	992	3	1	6003	3	4	false	0.41839892699280495	0.6855304081401075	0.0	negative regulation of protein metabolic process
GO:0034645	16515	3359	3	2	7536	3	3	false	0.4188998110743675	0.6855304081401075	0.0	cellular macromolecule biosynthetic process
GO:0072359	16515	983	3	1	4127	2	1	false	0.41968576230911675	0.6855304081401075	0.0	circulatory system development
GO:0080134	16515	1277	3	1	5300	2	2	false	0.4238675862633964	0.6855304081401075	0.0	regulation of response to stress
GO:0043233	16515	3948	3	1	9283	1	2	false	0.42529354734620334	0.6855304081401075	0.0	organelle lumen
GO:0120035	16515	617	3	1	1447	1	2	false	0.4263994471319837	0.6855304081401075	0.0	regulation of plasma membrane bounded cell projection organization
GO:0045087	16515	757	3	1	1772	1	2	false	0.42720090293460156	0.6855304081401075	0.0	innate immune response
GO:0003008	16515	1482	3	1	6028	2	1	false	0.4312925940771749	0.6855304081401075	0.0	system process
GO:0032269	16515	939	3	1	5476	3	4	false	0.43132156378420133	0.6855304081401075	0.0	negative regulation of cellular protein metabolic process
GO:0005773	16515	3678	3	1	8452	1	2	false	0.4351632749624206	0.6869391381569011	0.0	vacuole
GO:0001525	16515	458	3	1	1048	1	2	false	0.43702290076317074	0.6869391381569011	5.5632098852366E-311	angiogenesis
GO:0070013	16515	3948	3	1	9004	1	2	false	0.4384717903129156	0.6869391381569011	0.0	intracellular organelle lumen
GO:0045664	16515	602	3	1	1345	1	2	false	0.4475836431225906	0.6933823861321715	0.0	regulation of neuron differentiation
GO:0016192	16515	2128	3	1	4702	1	1	false	0.45257337303454787	0.6933823861321715	0.0	vesicle-mediated transport
GO:0045595	16515	1604	3	1	8813	3	3	false	0.45270577477285956	0.6933823861321715	0.0	regulation of cell differentiation
GO:0010647	16515	1736	3	1	6661	2	3	false	0.4533484092089798	0.6933823861321715	0.0	positive regulation of cell communication
GO:0007613	16515	104	3	1	229	1	1	false	0.4541484716157078	0.6933823861321715	5.748000624441082E-68	memory
GO:0005488	16515	9221	3	3	11969	3	1	false	0.4572229480303556	0.6933823861321715	0.0	binding
GO:0010558	16515	1157	3	1	4394	2	4	false	0.4573373185127088	0.6933823861321715	0.0	negative regulation of macromolecule biosynthetic process
GO:0050767	16515	737	3	1	1592	1	4	false	0.4629396984927175	0.6986567009362571	0.0	regulation of neurogenesis
GO:0010467	16515	3646	3	2	7606	3	1	false	0.4690511265565104	0.7046475828177714	0.0	gene expression
GO:0048667	16515	545	3	1	1154	1	2	false	0.4722703639515174	0.7062588624547691	0.0	cell morphogenesis involved in neuron differentiation
GO:0007275	16515	4343	3	2	6284	2	2	false	0.4776133004376587	0.7110170852669218	0.0	multicellular organism development
GO:0043168	16515	1438	3	1	2941	1	1	false	0.4889493369593451	0.7246141074757863	0.0	anion binding
GO:0022603	16515	970	3	1	3247	2	2	false	0.5082951588462652	0.7354894056763718	0.0	regulation of anatomical structure morphogenesis
GO:0009058	16515	4757	3	2	9406	3	1	false	0.5086120617626414	0.7354894056763718	0.0	biosynthetic process
GO:0051049	16515	1594	3	1	5283	2	2	false	0.5124484291356344	0.7354894056763718	0.0	regulation of transport
GO:1901575	16515	1956	3	1	9133	3	2	false	0.5147678385363954	0.7354894056763718	0.0	organic substance catabolic process
GO:2000113	16515	1054	3	1	3468	2	4	false	0.5155358364856988	0.7354894056763718	0.0	negative regulation of cellular macromolecule biosynthetic process
GO:0048666	16515	1027	3	1	1990	1	2	false	0.5160804020101041	0.7354894056763718	0.0	neuron development
GO:0051171	16515	4412	3	2	8635	3	2	false	0.5164150290995193	0.7354894056763718	0.0	regulation of nitrogen compound metabolic process
GO:0061564	16515	477	3	1	915	1	1	false	0.5213114754098666	0.7354894056763718	3.141381716105017E-274	axon development
GO:0080090	16515	4581	3	2	8908	3	2	false	0.5213818753938133	0.7354894056763718	0.0	regulation of primary metabolic process
GO:0044249	16515	4600	3	2	8896	3	2	false	0.525622398352176	0.7354894056763718	0.0	cellular biosynthetic process
GO:0051128	16515	2242	3	1	10141	3	2	false	0.52746114952122	0.7354894056763718	0.0	regulation of cellular component organization
GO:1901576	16515	4681	3	2	9027	3	2	false	0.5278234695847337	0.7354894056763718	0.0	organic substance biosynthetic process
GO:0031324	16515	2129	3	1	9593	3	4	false	0.529008779752223	0.7354894056763718	0.0	negative regulation of cellular metabolic process
GO:0035239	16515	770	3	1	2445	2	2	false	0.5307652144206207	0.7354894056763718	0.0	tube morphogenesis
GO:0012505	16515	3456	3	1	10934	2	3	false	0.5322708642390094	0.7354894056763718	0.0	endomembrane system
GO:0010629	16515	1372	3	1	4323	2	3	false	0.5340694067417849	0.7354894056763718	0.0	negative regulation of gene expression
GO:0050896	16515	7281	3	2	13878	3	1	false	0.5369377066449057	0.7354894056763718	0.0	response to stimulus
GO:0050793	16515	2287	3	1	9945	3	2	false	0.5434455382277547	0.7354894056763718	0.0	regulation of developmental process
GO:0044248	16515	2055	3	1	8923	3	2	false	0.5440528748637141	0.7354894056763718	0.0	cellular catabolic process
GO:0007267	16515	1687	3	1	5153	2	2	false	0.5476279119758475	0.7354894056763718	0.0	cell-cell signaling
GO:0019953	16515	687	3	1	1253	1	2	false	0.5482841181164466	0.7354894056763718	0.0	sexual reproduction
GO:0051172	16515	1965	3	1	8407	3	3	false	0.5501251279579799	0.7354894056763718	0.0	negative regulation of nitrogen compound metabolic process
GO:0003676	16515	2455	3	2	3307	2	2	false	0.5510474673704846	0.7354894056763718	0.0	nucleic acid binding
GO:0050877	16515	817	3	1	1482	1	1	false	0.5512820512820672	0.7354894056763718	0.0	nervous system process
GO:0003674	16515	11969	3	3	14589	3	1	false	0.5521759367843886	0.7354894056763718	0.0	molecular_function
GO:0007166	16515	2604	3	1	4610	1	1	false	0.5648590021697816	0.747224621309192	0.0	cell surface receptor signaling pathway
GO:0009892	16515	2467	3	1	10162	3	3	false	0.5658426190532855	0.747224621309192	0.0	negative regulation of metabolic process
GO:2000026	16515	1794	3	1	5196	2	3	false	0.5713663653296059	0.747224621309192	0.0	regulation of multicellular organismal development
GO:0050804	16515	387	3	1	673	1	2	false	0.5750371471025532	0.747224621309192	1.6518777353779856E-198	modulation of chemical synaptic transmission
GO:0007411	16515	251	3	1	436	1	2	false	0.5756880733944462	0.747224621309192	2.1968011553238228E-128	axon guidance
GO:0034641	16515	5039	3	2	9147	3	2	false	0.576081160318204	0.747224621309192	0.0	cellular nitrogen compound metabolic process
GO:0023056	16515	1745	3	1	6990	3	3	false	0.577581509070233	0.747224621309192	0.0	positive regulation of signaling
GO:0009056	16515	2357	3	1	9406	3	1	false	0.5791558615010455	0.747224621309192	0.0	catabolic process
GO:0098542	16515	941	3	1	1609	1	2	false	0.5848353014288356	0.7516047428519019	0.0	defense response to other organism
GO:0007612	16515	135	3	1	229	1	1	false	0.5895196506549788	0.7546554065501822	8.672605412111827E-67	learning
GO:0031974	16515	3948	3	1	10934	2	1	false	0.5917966410028784	0.7546554065501822	0.0	membrane-enclosed lumen
GO:0031175	16515	915	3	1	1533	1	2	false	0.5968688845399999	0.7581847992805404	0.0	neuron projection development
GO:0032990	16515	638	3	1	1057	1	1	false	0.6035950804161297	0.7620691728508696	2.1711294386699665E-307	cell part morphogenesis
GO:0043170	16515	7606	3	3	8995	3	1	false	0.6045594349971944	0.7620691728508696	0.0	macromolecule metabolic process
GO:0048869	16515	3513	3	1	13027	3	2	false	0.6104894129143742	0.7666069345375157	0.0	cellular developmental process
GO:0048468	16515	1897	3	1	5006	2	3	false	0.6143380391081621	0.7685065204052675	0.0	cell development
GO:0060255	16515	4602	3	2	7947	3	2	false	0.6176549113262724	0.7697290372209985	0.0	regulation of macromolecule metabolic process
GO:0051239	16515	2782	3	1	10089	3	2	false	0.6201398118023336	0.7699094267281801	0.0	regulation of multicellular organismal process
GO:0044703	16515	843	3	1	1312	1	2	false	0.6425304878047864	0.7947087612322359	0.0	multi-organism reproductive process
GO:0010605	16515	2252	3	1	7683	3	3	false	0.6468358814084516	0.7970374718478673	0.0	negative regulation of macromolecule metabolic process
GO:0048812	16515	604	3	1	927	1	2	false	0.6515641855448621	0.7977677337682172	1.979770327319711E-259	neuron projection morphogenesis
GO:0048514	16515	544	3	1	834	1	2	false	0.6522781774579041	0.7977677337682172	3.51874571010287E-233	blood vessel morphogenesis
GO:0019219	16515	2640	3	1	6350	2	4	false	0.6586878955450326	0.8013651456697125	0.0	regulation of nucleobase-containing compound metabolic process
GO:0007409	16515	435	3	1	659	1	3	false	0.6600910470410094	0.8013651456697125	1.0891818025309468E-182	axonogenesis
GO:0051707	16515	1254	3	1	1873	1	2	false	0.6695141484244481	0.8087131612659246	0.0	response to other organism
GO:0045202	16515	1222	3	1	1821	1	1	false	0.6710598572206609	0.8087131612659246	0.0	synapse
GO:0043167	16515	2941	3	1	9221	3	1	false	0.6841516008178558	0.8214813017119509	0.0	ion binding
GO:0048523	16515	4164	3	1	12864	3	3	false	0.6906991022846116	0.8263272896423173	0.0	negative regulation of cellular process
GO:0051252	16515	2375	3	1	5290	2	3	false	0.6964020271057917	0.8276093724114456	0.0	regulation of RNA metabolic process
GO:0006807	16515	8339	3	3	9406	3	1	false	0.6968018120303053	0.8276093724114456	0.0	nitrogen compound metabolic process
GO:0070887	16515	2939	3	1	6418	2	2	false	0.7061996868390105	0.835754305647606	0.0	cellular response to chemical stimulus
GO:0048519	16515	4686	3	1	13878	3	2	false	0.7094629446470648	0.8366068415372199	0.0	negative regulation of biological process
GO:0071310	16515	2428	3	1	3396	1	2	false	0.7149587750292418	0.8400765606593591	0.0	cellular response to organic substance
GO:0007399	16515	1971	3	1	4127	2	1	false	0.727144734887439	0.8513545116653646	0.0	nervous system development
GO:0048731	16515	4127	3	2	4812	2	2	false	0.7355339393502514	0.8560080109643947	0.0	system development
GO:0007165	16515	4610	3	1	12851	3	5	false	0.736323000312838	0.8560080109643947	0.0	signal transduction
GO:0006950	16515	3575	3	1	7281	2	1	false	0.7409573841884717	0.8583626035141099	0.0	response to stress
GO:0043207	16515	1256	3	1	2462	2	2	false	0.760152778139408	0.8775096982732112	0.0	response to external biotic stimulus
GO:0071944	16515	5612	3	1	10934	2	1	false	0.7631083725987806	0.877841449597898	0.0	cell periphery
GO:0005737	16515	6076	3	1	11683	2	2	false	0.7696903841589504	0.8823280013529431	0.0	cytoplasm
GO:0007338	16515	103	3	1	133	1	1	false	0.774436090225608	0.8846856725146703	1.766169887383044E-30	single fertilization
GO:0062023	16515	353	3	1	448	1	1	false	0.7879464285715161	0.8940097998294817	6.490318583199214E-100	collagen-containing extracellular matrix
GO:0009966	16515	2880	3	1	5336	2	4	false	0.7881982157970973	0.8940097998294817	0.0	regulation of signal transduction
GO:0009987	16515	12841	3	3	13878	3	1	false	0.7921516040267216	0.8940097998294817	0.0	cellular process
GO:0044238	16515	8708	3	3	9406	3	1	false	0.7934676642863485	0.8940097998294817	0.0	primary metabolic process
GO:0043227	16515	7507	3	1	9283	1	1	false	0.808682537973074	0.9080428498059431	0.0	membrane-bounded organelle
GO:0043231	16515	7335	3	1	9029	1	2	false	0.812382323626683	0.9090945050108119	0.0	intracellular membrane-bounded organelle
GO:0016020	16515	6329	3	1	10934	2	1	false	0.8226437359952804	0.9174569123472789	0.0	membrane
GO:0048856	16515	4812	3	2	5265	2	1	false	0.8353081512711203	0.9284337221898601	0.0	anatomical structure development
GO:0051716	16515	5952	3	1	13037	3	2	false	0.8395267692835545	0.9299808319673045	0.0	cellular response to stimulus
GO:0043229	16515	9004	3	1	10673	1	2	false	0.8436240981907518	0.931383652029387	0.0	intracellular organelle
GO:0110165	16515	10934	3	2	11845	2	1	false	0.8520889902826382	0.9315835584973737	0.0	cellular anatomical entity
GO:0043488	16515	162	3	1	190	1	2	false	0.8526315789474355	0.9315835584973737	3.873005552681755E-34	regulation of mRNA stability
GO:0090304	16515	3833	3	1	8019	3	2	false	0.8578037271187622	0.9315835584973737	0.0	nucleic acid metabolic process
GO:0016070	16515	3298	3	1	3833	1	1	false	0.8604226454472057	0.9315835584973737	0.0	RNA metabolic process
GO:0071840	16515	6683	3	1	13878	3	1	false	0.8606764507703596	0.9315835584973737	0.0	cellular component organization or biogenesis
GO:0008150	16515	13878	3	3	14589	3	1	false	0.8607945342954457	0.9315835584973737	0.0	biological_process
GO:0005886	16515	5537	3	1	6400	1	2	false	0.8651562500031486	0.9332341188558553	0.0	plasma membrane
GO:0006139	16515	4384	3	1	8848	3	5	false	0.8716214215197442	0.937135449934627	0.0	nucleobase-containing compound metabolic process
GO:0071704	16515	8995	3	3	9406	3	1	false	0.874545178066278	0.937216168025425	0.0	organic substance metabolic process
GO:0016043	16515	6509	3	1	12854	3	2	false	0.8797525176564943	0.9397356438603461	0.0	cellular component organization
GO:0046483	16515	4528	3	1	8863	3	1	false	0.8830308143602525	0.9401849123770973	0.0	heterocycle metabolic process
GO:0006725	16515	4570	3	1	8863	3	1	false	0.8863985473680458	0.9403457421824128	0.0	cellular aromatic compound metabolic process
GO:0043412	16515	3949	3	1	7606	3	1	false	0.8888982547681775	0.9403457421824128	0.0	macromolecule modification
GO:1901360	16515	4777	3	1	8995	3	1	false	0.8969252869804196	0.9457962160787117	0.0	organic cyclic compound metabolic process
GO:0005575	16515	11845	3	2	14589	3	1	false	0.9071973142816022	0.9516176656682378	0.0	cellular_component
GO:0000902	16515	960	3	1	1057	1	1	false	0.9082308420055522	0.9516176656682378	4.187268842637695E-140	cell morphogenesis
GO:0030154	16515	3328	3	1	3513	1	1	false	0.9473384571602879	0.9864607866652182	6.4067112836E-314	cell differentiation
GO:0010033	16515	2958	3	1	3829	2	1	false	0.9483012417166023	0.9864607866652182	0.0	response to organic substance
GO:0048699	16515	1380	3	1	1450	1	1	false	0.9517241379311188	0.9864607866652182	3.2946673344839256E-121	generation of neurons
GO:0005515	16515	5904	3	1	9221	3	1	false	0.9534788150745878	0.9864607866652182	0.0	protein binding
GO:0051234	16515	4792	3	1	5875	2	1	false	0.9660442049034544	0.996327722298547	0.0	establishment of localization
GO:0036211	16515	3764	3	1	5415	3	2	false	0.9716927986753724	0.9967637540452995	0.0	protein modification process
GO:0043226	16515	9283	3	1	10934	2	1	false	0.9772116647640889	0.9967637540452995	0.0	organelle
GO:0006810	16515	4702	3	1	4792	1	1	false	0.9812186978288634	0.9967637540452995	1.9528703698435357E-193	transport
GO:0099537	16515	678	3	1	688	1	1	false	0.9854651162789891	0.9967637540452995	1.6308581617624151E-22	trans-synaptic signaling
GO:0120036	16515	1437	3	1	1456	1	1	false	0.9869505494513129	0.9967637540452995	1.0870553178834464E-43	plasma membrane bounded cell projection organization
GO:0005622	16515	10525	3	1	11845	2	1	false	0.9875896147787252	0.9967637540452995	0.0	intracellular
GO:0006464	16515	3764	3	1	4687	3	2	false	0.9923829743289504	0.9967637540452995	0.0	cellular protein modification process
GO:0098916	16515	673	3	1	678	1	1	false	0.9926253687314729	0.9967637540452995	8.500657496417303E-13	anterograde trans-synaptic signaling
GO:0007155	16515	1255	3	1	1260	1	1	false	0.9960317460319057	0.9967637540452995	3.808723211297523E-14	cell adhesion
GO:0120039	16515	616	3	1	618	1	1	false	0.9967637540452995	0.9967637540452995	5.24513120695616E-6	plasma membrane bounded cell projection morphogenesis
GO:0000000	16515	14589	3	3	0	0	0	true	1.0	1.0	1.0	Gene Ontology
GO:0007268	16515	673	3	1	673	1	1	true	1.0	1.0	1.0	chemical synaptic transmission
