## Supplementary File S3 for "PIGNON: A protein-protein interaction-guided functional enrichment analysis for quantitative proteomics": table-mcl2_cluster1096-Parent-Child-Union-Benjamini-Hochberg.txt

ID	Pop.total	Pop.term	Study.total	Study.term	Pop.family	Study.family	nparents	is.trivial	p	p.adjusted	p.min	name
GO:0000785	16515	1237	3	3	10934	3	2	false	0.0014448976585451532	0.23671198338168142	0.0	chromatin
GO:0046983	16515	799	3	3	5904	3	1	false	0.002470527285982663	0.23671198338168142	0.0	protein dimerization activity
GO:0005667	16515	358	3	2	10975	3	2	false	0.0031146313602852817	0.23671198338168142	0.0	transcription factor complex
GO:0051703	16515	47	3	1	13878	2	1	false	0.006762084063786499	0.31740139211146273	5.7170292977082304E-136	intraspecies interaction between organisms
GO:0017162	16515	9	3	1	1293	1	2	false	0.006960556844549621	0.31740139211146273	3.69398066758912E-23	aryl hydrocarbon receptor binding
GO:0071386	16515	3	3	1	145	1	5	false	0.020689655172413134	0.48241506745559315	2.0094847681052987E-6	cellular response to corticosterone stimulus
GO:0006805	16515	98	3	1	8872	2	2	false	0.021971192340124134	0.48241506745559315	2.0034567781981838E-233	xenobiotic metabolic process
GO:0010628	16515	801	3	2	4743	2	3	false	0.02849100892569327	0.48241506745559315	0.0	positive regulation of gene expression
GO:0097306	16515	75	3	1	2553	1	3	false	0.029377203290237505	0.48241506745559315	2.200492027713391E-146	cellular response to alcohol
GO:0045935	16515	1094	3	2	5450	2	4	false	0.040264672753514454	0.48241506745559315	0.0	positive regulation of nucleobase-containing compound metabolic process
GO:0051254	16515	913	3	2	4433	2	4	false	0.04238070070110993	0.48241506745559315	0.0	positive regulation of RNA metabolic process
GO:0046982	16515	280	3	3	799	3	1	false	0.0427365085310444	0.48241506745559315	5.893370673055447E-224	protein heterodimerization activity
GO:0009719	16515	1513	3	2	7281	2	1	false	0.04315869544519723	0.48241506745559315	0.0	response to endogenous stimulus
GO:0048167	16515	166	3	1	3618	1	2	false	0.04588170259806263	0.48241506745559315	8.283309087490104E-292	regulation of synaptic plasticity
GO:0031328	16515	1186	3	2	5530	2	4	false	0.04596542903633523	0.48241506745559315	0.0	positive regulation of cellular biosynthetic process
GO:0009891	16515	1233	3	2	5739	2	3	false	0.04612931608274215	0.48241506745559315	0.0	positive regulation of biosynthetic process
GO:0005694	16515	1624	3	3	4526	3	1	false	0.046142345336434624	0.48241506745559315	0.0	chromosome
GO:0031974	16515	3948	3	3	10934	3	1	false	0.04705256579170139	0.48241506745559315	0.0	membrane-enclosed lumen
GO:0140110	16515	1582	3	2	11969	3	1	false	0.04777113395850907	0.48241506745559315	0.0	transcription regulator activity
GO:0051412	16515	19	3	1	358	1	4	false	0.05307262569831911	0.48241506745559315	5.921448158673273E-32	response to corticosterone
GO:0045893	16515	564	3	2	2440	2	4	false	0.053356320448440867	0.48241506745559315	0.0	positive regulation of transcription, DNA-templated
GO:0010557	16515	1109	3	2	4648	2	4	false	0.056889552121242803	0.48241506745559315	0.0	positive regulation of macromolecule biosynthetic process
GO:0051932	16515	40	3	1	673	1	1	false	0.059435364041601185	0.48241506745559315	2.016193840321175E-65	synaptic transmission, GABAergic
GO:0071389	16515	5	3	1	77	1	2	false	0.06493506493506469	0.48241506745559315	5.0612884066379544E-8	cellular response to mineralocorticoid stimulus
GO:0032228	16515	28	3	1	398	1	2	false	0.070351758793966	0.48241506745559315	1.2874422060406126E-43	regulation of synaptic transmission, GABAergic
GO:1901655	16515	77	3	1	1088	1	2	false	0.07077205882351663	0.48241506745559315	3.450126032930236E-120	cellular response to ketone
GO:0031325	16515	2641	3	2	9799	2	4	false	0.07261948008587364	0.48241506745559315	0.0	positive regulation of cellular metabolic process
GO:0009893	16515	2828	3	2	10458	2	3	false	0.0731054017478471	0.48241506745559315	0.0	positive regulation of metabolic process
GO:1904862	16515	11	3	1	148	1	1	false	0.07432432432432172	0.48241506745559315	7.827586957510396E-17	inhibitory synapse assembly
GO:0007610	16515	528	3	1	13878	2	1	false	0.07464680817345815	0.48241506745559315	0.0	behavior
GO:0043233	16515	3948	3	3	9283	3	2	false	0.07689120448644716	0.48241506745559315	0.0	organelle lumen
GO:0007614	16515	8	3	1	104	1	1	false	0.0769230769230749	0.48241506745559315	3.8823564737710265E-12	short-term memory
GO:0000228	16515	1287	3	3	3007	3	2	false	0.07829891832739205	0.48241506745559315	0.0	nuclear chromosome
GO:0099565	16515	146	3	1	1834	1	4	false	0.07960741548524315	0.48241506745559315	1.546423254492087E-220	chemical synaptic transmission, postsynaptic
GO:0033993	16515	838	3	2	2958	2	1	false	0.08018995733982921	0.48241506745559315	0.0	response to lipid
GO:0014070	16515	845	3	2	2958	2	1	false	0.08153604870161658	0.48241506745559315	0.0	response to organic cyclic compound
GO:0070013	16515	3948	3	3	9004	3	2	false	0.08426352174063091	0.48241506745559315	0.0	intracellular organelle lumen
GO:0051173	16515	2492	3	2	8444	2	3	false	0.08707164543541193	0.48241506745559315	0.0	positive regulation of nitrogen compound metabolic process
GO:0035176	16515	47	3	1	528	1	2	false	0.08901515151513925	0.48241506745559315	2.3192155418082006E-68	social behavior
GO:1902680	16515	819	3	2	2724	2	5	false	0.09031969468743903	0.48241506745559315	0.0	positive regulation of RNA biosynthetic process
GO:0001216	16515	400	3	2	1325	2	2	false	0.0909764578464431	0.48241506745559315	0.0	DNA-binding transcription activator activity
GO:0001666	16515	334	3	1	3576	1	2	false	0.09340044742725165	0.48241506745559315	0.0	response to hypoxia
GO:0034330	16515	618	3	1	6509	1	1	false	0.09494546013188268	0.48241506745559315	0.0	cell junction organization
GO:0009725	16515	915	3	2	2964	2	2	false	0.0952264159450214	0.48241506745559315	0.0	response to hormone
GO:0071466	16515	147	3	1	2980	2	2	false	0.09624012381947207	0.48241506745559315	1.3114068939732543E-253	cellular response to xenobiotic stimulus
GO:0005634	16515	3375	3	3	7335	3	1	false	0.09736715665860142	0.48241506745559315	0.0	nucleus
GO:0045944	16515	497	3	2	1554	2	3	false	0.10214464303337845	0.48241506745559315	0.0	positive regulation of transcription by RNA polymerase II
GO:0060080	16515	16	3	1	153	1	2	false	0.10457516339868711	0.48241506745559315	5.227599203988759E-22	inhibitory postsynaptic potential
GO:0042391	16515	375	3	1	3583	1	1	false	0.10466089868832205	0.48241506745559315	0.0	regulation of membrane potential
GO:1901654	16515	165	3	1	3035	2	2	false	0.10579277795078797	0.48241506745559315	1.413082055892952E-277	response to ketone
GO:0010604	16515	2560	3	2	7739	2	3	false	0.1093948001333253	0.48536789297589633	0.0	positive regulation of macromolecule metabolic process
GO:0099177	16515	387	3	1	3496	1	3	false	0.1106979405032746	0.48536789297589633	0.0	regulation of trans-synaptic signaling
GO:0043228	16515	4536	3	3	9283	3	1	false	0.11662916487420302	0.5017254639871375	0.0	non-membrane-bounded organelle
GO:1903508	16515	819	3	2	2359	2	3	false	0.12043853489497733	0.5054431595749479	0.0	positive regulation of nucleic acid-templated transcription
GO:0009410	16515	243	3	1	3829	2	1	false	0.12291405877063682	0.5054431595749479	0.0	response to xenobiotic stimulus
GO:0043232	16515	4526	3	3	9010	3	2	false	0.12671440072788054	0.5054431595749479	0.0	intracellular non-membrane-bounded organelle
GO:0048522	16515	4621	3	2	12886	2	3	false	0.12858058406666767	0.5054431595749479	0.0	positive regulation of cellular process
GO:0034329	16515	369	3	1	2840	1	2	false	0.1299295774647928	0.5054431595749479	0.0	cell junction assembly
GO:0007416	16515	148	3	1	2187	2	3	false	0.13079450181983301	0.5054431595749479	2.091315161442376E-234	synapse assembly
GO:0097305	16515	212	3	1	3035	2	2	false	0.13484561026634495	0.5124133190121108	0.0	response to alcohol
GO:0032355	16515	130	3	1	1799	2	4	false	0.13934017229951232	0.520812447283423	5.385834652084091E-202	response to estradiol
GO:0032502	16515	5265	3	2	13878	2	1	false	0.1439102689013286	0.522798599537569	0.0	developmental process
GO:0048518	16515	5275	3	2	13878	2	2	false	0.14445750776695987	0.522798599537569	0.0	positive regulation of biological process
GO:1901700	16515	1487	3	2	3829	2	1	false	0.15075526293394856	0.5370656242021917	0.0	response to oxygen-containing compound
GO:0035326	16515	590	3	2	1506	2	1	false	0.15332247973783708	0.5378080827727209	0.0	cis-regulatory region binding
GO:0098794	16515	620	3	1	10934	3	2	false	0.1606617627180274	0.555013362116822	0.0	postsynapse
GO:0000987	16515	585	3	2	1418	2	2	false	0.17002885573431303	0.5623873543971742	0.0	cis-regulatory region sequence-specific DNA binding
GO:0071384	16515	55	3	1	320	1	2	false	0.1718749999999923	0.5623873543971742	2.891426569991788E-63	cellular response to corticosteroid stimulus
GO:0019219	16515	2640	3	2	6350	2	4	false	0.17280816744640015	0.5623873543971742	0.0	regulation of nucleobase-containing compound metabolic process
GO:0031323	16515	4758	3	2	11275	2	3	false	0.1780586220192628	0.5623873543971742	0.0	regulation of cellular metabolic process
GO:0019222	16515	5105	3	2	11880	2	2	false	0.1846333242934966	0.5623873543971742	0.0	regulation of metabolic process
GO:1905114	16515	618	3	1	3315	1	2	false	0.1864253393662629	0.5623873543971742	0.0	cell surface receptor signaling pathway involved in cell-cell signaling
GO:0009889	16515	2875	3	2	6647	2	2	false	0.18704176719366894	0.5623873543971742	0.0	regulation of biosynthetic process
GO:0009059	16515	3643	3	2	8388	2	2	false	0.18859668200324106	0.5623873543971742	0.0	macromolecule biosynthetic process
GO:0032501	16515	6028	3	2	13878	2	1	false	0.18864789504873716	0.5623873543971742	0.0	multicellular organismal process
GO:0060548	16515	893	3	1	4730	1	3	false	0.1887949260039828	0.5623873543971742	0.0	negative regulation of cell death
GO:0031326	16515	2783	3	2	6367	2	3	false	0.191015604780105	0.5623873543971742	0.0	regulation of cellular biosynthetic process
GO:0051385	16515	29	3	1	149	1	1	false	0.19463087248322936	0.5623873543971742	1.5528536083352411E-31	response to mineralocorticoid
GO:0000981	16515	603	3	2	2123	3	4	false	0.1960702128140109	0.5623873543971742	0.0	DNA-binding transcription factor activity, RNA polymerase II-specific
GO:0034645	16515	3359	3	2	7536	2	3	false	0.19863992803618946	0.5623873543971742	0.0	cellular macromolecule biosynthetic process
GO:0051252	16515	2375	3	2	5290	2	3	false	0.20151857780950155	0.5623873543971742	0.0	regulation of RNA metabolic process
GO:0007420	16515	659	3	1	3235	1	3	false	0.20370942813013165	0.5623873543971742	0.0	brain development
GO:0071383	16515	230	3	1	1123	1	4	false	0.20480854853069227	0.5623873543971742	1.8266029166835424E-246	cellular response to steroid hormone stimulus
GO:0051716	16515	5952	3	2	13037	2	2	false	0.20841590353394612	0.5623873543971742	0.0	cellular response to stimulus
GO:0070887	16515	2939	3	2	6418	2	2	false	0.20966195229719212	0.5623873543971742	0.0	cellular response to chemical stimulus
GO:0008283	16515	1612	3	1	13878	2	1	false	0.21882552995766183	0.573150107517362	0.0	cell population proliferation
GO:0007399	16515	1971	3	2	4127	2	1	false	0.22802851444257471	0.573150107517362	0.0	nervous system development
GO:0090304	16515	3833	3	2	8019	2	2	false	0.2284431048964872	0.573150107517362	0.0	nucleic acid metabolic process
GO:0010467	16515	3646	3	2	7606	2	1	false	0.22975165977491652	0.573150107517362	0.0	gene expression
GO:0010468	16515	2644	3	2	5456	2	2	false	0.23479535307561053	0.573150107517362	0.0	regulation of gene expression
GO:0010556	16515	2677	3	2	5514	2	3	false	0.23565666432597732	0.573150107517362	0.0	regulation of macromolecule biosynthetic process
GO:0031981	16515	2789	3	3	4497	3	2	false	0.23845111975751407	0.573150107517362	0.0	nuclear lumen
GO:0006351	16515	2161	3	2	4421	2	3	false	0.23887226841042355	0.573150107517362	0.0	transcription, DNA-templated
GO:0006139	16515	4384	3	2	8848	2	5	false	0.24547138607482588	0.573150107517362	0.0	nucleobase-containing compound metabolic process
GO:0009058	16515	4757	3	2	9406	2	1	false	0.2557473975415584	0.573150107517362	0.0	biosynthetic process
GO:0032774	16515	2371	3	2	4657	2	3	false	0.2591556552721162	0.573150107517362	0.0	RNA biosynthetic process
GO:0046483	16515	4528	3	2	8863	2	1	false	0.2609783119283883	0.573150107517362	0.0	heterocycle metabolic process
GO:0051171	16515	4412	3	2	8635	2	2	false	0.26103465930102876	0.573150107517362	0.0	regulation of nitrogen compound metabolic process
GO:0005515	16515	5904	3	3	9221	3	1	false	0.26243731096287665	0.573150107517362	0.0	protein binding
GO:0080090	16515	4581	3	2	8908	2	2	false	0.26443206049511014	0.573150107517362	0.0	regulation of primary metabolic process
GO:0006725	16515	4570	3	2	8863	2	1	false	0.2658427758868606	0.573150107517362	0.0	cellular aromatic compound metabolic process
GO:0044249	16515	4600	3	2	8896	2	2	false	0.26735020078451593	0.573150107517362	0.0	cellular biosynthetic process
GO:1901576	16515	4681	3	2	9027	2	2	false	0.2688720896889488	0.573150107517362	0.0	organic substance biosynthetic process
GO:0060322	16515	701	3	1	4812	2	1	false	0.2701588887884981	0.573150107517362	0.0	head development
GO:0050896	16515	7281	3	2	13878	2	1	false	0.2752326419439924	0.573150107517362	0.0	response to stimulus
GO:0042221	16515	3829	3	2	7281	2	1	false	0.2765253082305677	0.573150107517362	0.0	response to chemical
GO:0008219	16515	1921	3	1	12841	2	1	false	0.2768279466967817	0.573150107517362	0.0	cell death
GO:0003700	16515	1187	3	2	2246	2	3	false	0.27919607637046673	0.573150107517362	0.0	DNA-binding transcription factor activity
GO:1901360	16515	4777	3	2	8995	2	1	false	0.28201064930711245	0.573150107517362	0.0	organic cyclic compound metabolic process
GO:1901363	16515	3236	3	2	9221	3	1	false	0.28300916557044725	0.573150107517362	0.0	heterocyclic compound binding
GO:0009628	16515	1117	3	1	7281	2	1	false	0.2833082794128804	0.573150107517362	0.0	response to abiotic stimulus
GO:0018130	16515	3081	3	2	5741	2	2	false	0.2879671681239359	0.573150107517362	0.0	heterocycle biosynthetic process
GO:0007616	16515	30	3	1	104	1	1	false	0.2884615384615315	0.573150107517362	8.519513027373128E-27	long-term memory
GO:0019438	16515	3096	3	2	5759	2	2	false	0.2889634183881696	0.573150107517362	0.0	aromatic compound biosynthetic process
GO:0008134	16515	635	3	1	5904	3	1	false	0.2892465997754544	0.573150107517362	0.0	transcription factor binding
GO:0097159	16515	3307	3	2	9221	3	1	false	0.293585422201302	0.573150107517362	0.0	organic cyclic compound binding
GO:0042127	16515	1354	3	1	8277	2	2	false	0.30042788622513894	0.573150107517362	0.0	regulation of cell population proliferation
GO:1901362	16515	3230	3	2	5889	2	2	false	0.3007884887628265	0.573150107517362	0.0	organic cyclic compound biosynthetic process
GO:0001012	16515	829	3	2	1506	2	1	false	0.30284708342710737	0.573150107517362	0.0	RNA polymerase II regulatory region DNA binding
GO:0034641	16515	5039	3	2	9147	2	2	false	0.30345384546731813	0.573150107517362	0.0	cellular nitrogen compound metabolic process
GO:0008284	16515	816	3	1	4921	2	3	false	0.3041717675859684	0.573150107517362	0.0	positive regulation of cell population proliferation
GO:0010941	16515	1424	3	1	8412	2	2	false	0.3099242873820531	0.5792027665828533	0.0	regulation of cell death
GO:0099536	16515	688	3	1	2147	1	2	false	0.3204471355378102	0.5917462272847434	0.0	synaptic signaling
GO:0050890	16515	265	3	1	817	1	1	false	0.3243574051407579	0.5917462272847434	8.929693059937898E-223	cognition
GO:0007267	16515	1687	3	1	5153	1	2	false	0.3273821075087925	0.5917462272847434	0.0	cell-cell signaling
GO:0070482	16515	366	3	1	1117	1	1	false	0.32766338406433043	0.5917462272847434	5.741351106841539E-306	response to oxygen levels
GO:0001228	16515	400	3	2	695	2	3	false	0.33089378641198613	0.5917462272847434	5.704947819507745E-205	DNA-binding transcription activator activity, RNA polymerase II-specific
GO:0000977	16515	822	3	2	1421	2	2	false	0.3344510412225663	0.5917462272847434	0.0	RNA polymerase II regulatory region sequence-specific DNA binding
GO:0060255	16515	4602	3	2	7947	2	2	false	0.3353104387060816	0.5917462272847434	0.0	regulation of macromolecule metabolic process
GO:0006355	16515	1873	3	2	3216	2	4	false	0.33911469093031654	0.5917462272847434	0.0	regulation of transcription, DNA-templated
GO:0032991	16515	4639	3	2	11845	3	1	false	0.3399945428697429	0.5917462272847434	0.0	protein-containing complex
GO:0060078	16515	129	3	1	375	1	1	false	0.34399999999997005	0.5941818181817664	3.447874483454012E-104	regulation of postsynaptic membrane potential
GO:0071407	16515	516	3	1	2614	2	2	false	0.35589166169464825	0.6100999914765399	0.0	cellular response to organic cyclic compound
GO:0034654	16515	3033	3	2	4963	2	5	false	0.3734225773736057	0.6315505358483775	0.0	nucleobase-containing compound biosynthetic process
GO:0071396	16515	543	3	1	2592	2	2	false	0.37515902625910075	0.6315505358483775	0.0	cellular response to lipid
GO:0001067	16515	1507	3	2	2455	2	1	false	0.37671435471657605	0.6315505358483775	0.0	regulatory region nucleic acid binding
GO:0009790	16515	929	3	1	4343	2	1	false	0.38209720943138553	0.6358990054770504	0.0	embryo development
GO:0007417	16515	893	3	1	4127	2	2	false	0.3859806922721587	0.6373321374284213	0.0	central nervous system development
GO:0071385	16515	53	3	1	136	1	2	false	0.3897058823529416	0.6373321374284213	4.6095809776397876E-39	cellular response to glucocorticoid stimulus
GO:0006357	16515	1292	3	2	2065	2	2	false	0.3913442949121886	0.6373321374284213	0.0	regulation of transcription by RNA polymerase II
GO:2000112	16515	2359	3	2	3737	2	3	false	0.3984205918120436	0.6400851414129459	0.0	regulation of cellular macromolecule biosynthetic process
GO:0022607	16515	2668	3	1	6683	1	2	false	0.3992219063298667	0.6400851414129459	0.0	cellular component assembly
GO:0050794	16515	8239	3	2	12995	2	2	false	0.401954730578933	0.6400851414129459	0.0	regulation of cellular process
GO:0044271	16515	3707	3	2	5830	2	2	false	0.4042642998397553	0.6400851414129459	0.0	cellular nitrogen compound biosynthetic process
GO:0007611	16515	229	3	1	556	1	2	false	0.4118705035971031	0.6427891631544266	7.274518228354743E-163	learning or memory
GO:0050789	16515	8917	3	2	13878	2	2	false	0.41282534736715193	0.6427891631544266	0.0	regulation of biological process
GO:0031960	16515	149	3	1	358	1	1	false	0.41620111731837994	0.6427891631544266	6.227789353112145E-105	response to corticosteroid
GO:0030054	16515	1821	3	1	10934	3	1	false	0.4210739562695423	0.6427891631544266	0.0	cell junction
GO:0048545	16515	358	3	1	1482	2	3	false	0.4249007445639591	0.6427891631544266	0.0	response to steroid hormone
GO:0043069	16515	808	3	1	1883	1	3	false	0.42910249601722683	0.6427891631544266	0.0	negative regulation of programmed cell death
GO:0003008	16515	1482	3	1	6028	2	1	false	0.4312925940771749	0.6427891631544266	0.0	system process
GO:0044085	16515	2890	3	1	6683	1	1	false	0.43244052072595757	0.6427891631544266	0.0	cellular component biogenesis
GO:0032870	16515	641	3	1	2591	2	3	false	0.4336573437304716	0.6427891631544266	0.0	cellular response to hormone stimulus
GO:0000790	16515	1077	3	3	1422	3	2	false	0.43416461020079694	0.6427891631544266	0.0	nuclear chromatin
GO:2001141	16515	2128	3	2	3182	2	4	false	0.44717268682218103	0.6563579851931804	0.0	regulation of RNA biosynthetic process
GO:0000978	16515	562	3	2	838	2	2	false	0.44950000427706605	0.6563579851931804	7.891714192443514E-230	RNA polymerase II cis-regulatory region sequence-specific DNA binding
GO:0007613	16515	104	3	1	229	1	1	false	0.4541484716157078	0.6563579851931804	5.748000624441082E-68	memory
GO:0005488	16515	9221	3	3	11969	3	1	false	0.4572229480303556	0.6563579851931804	0.0	binding
GO:0008152	16515	9406	3	2	13878	2	1	false	0.4593474426524375	0.6563579851931804	0.0	metabolic process
GO:0044237	16515	8863	3	2	13059	2	2	false	0.4606020948724073	0.6563579851931804	0.0	cellular metabolic process
GO:0043066	16515	795	3	1	1702	1	3	false	0.46709753231478407	0.6614797352035452	0.0	negative regulation of apoptotic process
GO:0065007	16515	9584	3	2	13878	2	1	false	0.4768983520948942	0.6680725920232281	0.0	biological regulation
GO:0007275	16515	4343	3	2	6284	2	2	false	0.4776133004376587	0.6680725920232281	0.0	multicellular organism development
GO:0005102	16515	1183	3	1	5904	3	1	false	0.48878023164255985	0.6754353655322808	0.0	signaling receptor binding
GO:0006366	16515	1511	3	2	2161	2	1	false	0.4888019092667822	0.6754353655322808	0.0	transcription by RNA polymerase II
GO:0044260	16515	6589	3	2	9167	2	2	false	0.516613812783276	0.7095659597264272	0.0	cellular macromolecule metabolic process
GO:0043227	16515	7507	3	3	9283	3	1	false	0.5288116146810081	0.7194063633533748	0.0	membrane-bounded organelle
GO:0005575	16515	11845	3	3	14589	3	1	false	0.5351899274240102	0.7194063633533748	0.0	cellular_component
GO:0043231	16515	7335	3	3	9029	3	2	false	0.5361027844626287	0.7194063633533748	0.0	intracellular membrane-bounded organelle
GO:1901701	16515	1030	3	1	3209	2	2	false	0.538989275021452	0.7194063633533748	0.0	cellular response to oxygen-containing compound
GO:0048523	16515	4164	3	1	12864	2	3	false	0.5426272538044857	0.7194063633533748	0.0	negative regulation of cellular process
GO:0003676	16515	2455	3	2	3307	2	2	false	0.5510474673704846	0.7194063633533748	0.0	nucleic acid binding
GO:0140297	16515	350	3	1	635	1	1	false	0.5511811023620958	0.7194063633533748	6.174730174088627E-189	DNA-binding transcription factor binding
GO:0050877	16515	817	3	1	1482	1	1	false	0.5512820512820672	0.7194063633533748	0.0	nervous system process
GO:0003674	16515	11969	3	3	14589	3	1	false	0.5521759367843886	0.7194063633533748	0.0	molecular_function
GO:0048519	16515	4686	3	1	13878	2	2	false	0.5613174994517115	0.727161306107899	0.0	negative regulation of biological process
GO:0007166	16515	2604	3	1	4610	1	1	false	0.5648590021697816	0.7276149858458203	0.0	cell surface receptor signaling pathway
GO:0050804	16515	387	3	1	673	1	2	false	0.5750371471025532	0.7326103625807674	1.6518777353779856E-198	modulation of chemical synaptic transmission
GO:0060079	16515	88	3	1	153	1	2	false	0.5751633986927954	0.7326103625807674	7.62479463440752E-45	excitatory postsynaptic potential
GO:0007165	16515	4610	3	1	12851	2	5	false	0.5887867740014167	0.7343242875066919	0.0	signal transduction
GO:0007612	16515	135	3	1	229	1	1	false	0.5895196506549788	0.7343242875066919	8.672605412111827E-67	learning
GO:0001701	16515	339	3	1	571	1	1	false	0.5936952714536811	0.7343242875066919	9.130771441335421E-167	in utero embryonic development
GO:0010033	16515	2958	3	2	3829	2	1	false	0.5967496854130652	0.7343242875066919	0.0	response to organic substance
GO:0023052	16515	5095	3	1	13878	2	1	false	0.599489557351409	0.7343242875066919	0.0	signaling
GO:0023051	16515	3308	3	1	9004	2	2	false	0.5998332753785816	0.7343242875066919	0.0	regulation of signaling
GO:0043229	16515	9004	3	3	10673	3	2	false	0.600377349441901	0.7343242875066919	0.0	intracellular organelle
GO:0003677	16515	1911	3	2	2455	2	1	false	0.6058540277547944	0.7343242875066919	0.0	DNA binding
GO:0065008	16515	3583	3	1	9584	2	1	false	0.6079634271676224	0.7343242875066919	0.0	regulation of biological quality
GO:0050808	16515	377	3	1	618	1	1	false	0.6100323624595061	0.7343242875066919	9.974271446309599E-179	synapse organization
GO:0043226	16515	9283	3	3	10934	3	1	false	0.6119369062555766	0.7343242875066919	0.0	organelle
GO:0043565	16515	1505	3	2	1911	2	1	false	0.6201407667380305	0.7366251034517943	0.0	sequence-specific DNA binding
GO:0044212	16515	1506	3	2	1912	2	2	false	0.6203158765909847	0.7366251034517943	0.0	transcription regulatory region DNA binding
GO:0010646	16515	3269	3	1	8383	2	2	false	0.6278745320764318	0.7417377891887381	0.0	regulation of cell communication
GO:0009792	16515	587	3	1	929	1	1	false	0.6318622174382771	0.7426009565769441	1.2806725586208028E-264	embryo development ending in birth or egg hatching
GO:0007154	16515	5113	3	1	12841	2	1	false	0.637828596625818	0.7426399223160013	0.0	cell communication
GO:0003690	16515	1527	3	2	1911	2	1	false	0.6384097577804222	0.7426399223160013	0.0	double-stranded DNA binding
GO:0045202	16515	1222	3	1	1821	1	1	false	0.6710598572206609	0.7766581088645211	0.0	synapse
GO:0043067	16515	1303	3	1	1919	1	2	false	0.6789994788957627	0.7818781878193631	0.0	regulation of programmed cell death
GO:0005622	16515	10525	3	3	11845	3	1	false	0.7015317340347604	0.8037650018086703	0.0	intracellular
GO:0043170	16515	7606	3	2	8995	2	1	false	0.7149925038066675	0.8150914543396008	0.0	macromolecule metabolic process
GO:0071840	16515	6683	3	1	13878	2	1	false	0.7312312569110183	0.8281288411518213	0.0	cellular component organization or biogenesis
GO:0048731	16515	4127	3	2	4812	2	2	false	0.7355339393502514	0.8281288411518213	0.0	system development
GO:0016070	16515	3298	3	2	3833	2	1	false	0.7402957886316749	0.8281288411518213	0.0	RNA metabolic process
GO:0006950	16515	3575	3	1	7281	2	1	false	0.7409573841884717	0.8281288411518213	0.0	response to stress
GO:0042981	16515	1289	3	1	1705	1	2	false	0.7560117302046409	0.8371341953370293	0.0	regulation of apoptotic process
GO:0016043	16515	6509	3	1	12854	2	2	false	0.7563580887694212	0.8371341953370293	0.0	cellular component organization
GO:0061629	16515	274	3	1	350	1	1	false	0.7828571428572448	0.8580476545485762	5.604212205537044E-79	RNA polymerase II-specific DNA-binding transcription factor binding
GO:0006807	16515	8339	3	2	9406	2	1	false	0.7859810771650153	0.8580476545485762	0.0	nitrogen compound metabolic process
GO:0110165	16515	10934	3	3	11845	3	1	false	0.786543683336195	0.8580476545485762	0.0	cellular anatomical entity
GO:1903506	16515	2128	3	2	2359	2	2	false	0.8137057255695965	0.8834519306184191	0.0	regulation of nucleic acid-templated transcription
GO:0048856	16515	4812	3	2	5265	2	1	false	0.8353081512711203	0.9026078601413055	0.0	anatomical structure development
GO:0000976	16515	1415	3	2	1543	2	2	false	0.8409216805232969	0.9043874677326024	6.742013886341853E-191	transcription regulatory region sequence-specific DNA binding
GO:0009987	16515	12841	3	2	13878	2	1	false	0.8561333170471993	0.9131545011467237	0.0	cellular process
GO:0044238	16515	8708	3	2	9406	2	1	false	0.8570836107254336	0.9131545011467237	0.0	primary metabolic process
GO:1990837	16515	1457	3	2	1567	2	2	false	0.8644903953752617	0.9167619076537659	2.7858462114274706E-172	sequence-specific double-stranded DNA binding
GO:0048513	16515	3125	3	1	4812	2	2	false	0.8771396700504295	0.9258696517198978	0.0	animal organ development
GO:0051384	16515	134	3	1	149	1	1	false	0.8993288590604551	0.9449169579068376	6.842145126024778E-21	response to glucocorticoid
GO:0071704	16515	8995	3	2	9406	2	1	false	0.9145138279251911	0.9564640035180898	0.0	organic substance metabolic process
GO:0071310	16515	2428	3	1	3396	2	2	false	0.9188115273805226	0.9565709052180784	0.0	cellular response to organic substance
GO:0006915	16515	1695	3	1	1819	1	1	false	0.9318306761956433	0.9657154280573031	6.637702222380925E-196	apoptotic process
GO:0036293	16515	343	3	1	366	1	1	false	0.9371584699454184	0.9668422223871286	5.740987225531452E-37	response to decreased oxygen levels
GO:0012501	16515	1819	3	1	1921	1	1	false	0.9469026548681181	0.9724946185132023	1.7730777300949983E-172	programmed cell death
GO:0043009	16515	571	3	1	587	1	1	false	0.9727427597954765	0.9912589567665527	1.2941493882636457E-31	chordate embryonic development
GO:0071495	16515	1268	3	1	1513	2	1	false	0.9738684487531045	0.9912589567665527	3.6313787365830666E-290	cellular response to endogenous stimulus
GO:0099537	16515	678	3	1	688	1	1	false	0.9854651162789891	0.9931147088163584	1.6308581617624151E-22	trans-synaptic signaling
GO:0097659	16515	2359	3	2	2371	2	1	false	0.9899011793333216	0.9931147088163584	1.5605119001577283E-32	nucleic acid-templated transcription
GO:0098916	16515	673	3	1	678	1	1	false	0.9926253687314729	0.9931147088163584	8.500657496417303E-13	anterograde trans-synaptic signaling
GO:0008150	16515	13878	3	2	14589	3	1	false	0.9931147088163584	0.9931147088163584	0.0	biological_process
GO:0000000	16515	14589	3	3	0	0	0	true	1.0	1.0	1.0	Gene Ontology
GO:0007268	16515	673	3	1	673	1	1	true	1.0	1.0	1.0	chemical synaptic transmission
