## Supplementary File S3 for "PIGNON: A protein-protein interaction-guided functional enrichment analysis for quantitative proteomics": table-mcl2_cluster1097-Parent-Child-Union-Benjamini-Hochberg.txt

ID	Pop.total	Pop.term	Study.total	Study.term	Pop.family	Study.family	nparents	is.trivial	p	p.adjusted	p.min	name
GO:0071941	16515	12	3	1	8339	3	1	false	0.004311371337666085	0.3891078718189481	4.2698059114386086E-39	nitrogen cycle metabolic process
GO:0019627	16515	12	3	1	6636	3	4	false	0.005415965414701541	0.3891078718189481	6.634104644494919E-38	urea metabolic process
GO:0042301	16515	12	3	1	1438	1	1	false	0.00834492350487189	0.3891078718189481	6.415293477739963E-30	phosphate ion binding
GO:0062125	16515	24	3	1	2754	1	2	false	0.008714596949879248	0.3891078718189481	1.8933007285819945E-59	regulation of mitochondrial gene expression
GO:0005759	16515	457	3	2	4452	2	2	false	0.010516428968079678	0.3891078718189481	0.0	mitochondrial matrix
GO:0000050	16515	11	3	1	1678	2	3	false	0.013071756065907608	0.40304581203215123	1.3890212873090353E-28	urea cycle
GO:0005739	16515	1076	3	2	8452	2	2	false	0.016193963105444246	0.4279833106438837	0.0	mitochondrion
GO:0055123	16515	121	3	1	4127	1	1	false	0.0293191180033549	0.6056107791976659	1.5414962538055072E-236	digestive system development
GO:0061008	16515	135	3	1	4127	1	1	false	0.03271141264837091	0.6056107791976659	1.9121198919609284E-257	hepaticobiliary system development
GO:0043604	16515	761	3	2	3900	2	2	false	0.038034736059695914	0.6056107791976659	0.0	amide biosynthetic process
GO:0045727	16515	113	3	1	2895	1	7	false	0.03903281519863903	0.6056107791976659	1.3934370790238654E-206	positive regulation of translation
GO:0000052	16515	7	3	1	163	1	1	false	0.042944785276073434	0.6056107791976659	1.878573514862509E-12	citrulline metabolic process
GO:0009451	16515	137	3	1	6011	2	2	false	0.04506734879562374	0.6056107791976659	4.598544785120546E-283	RNA modification
GO:0006396	16515	873	3	2	3891	2	2	false	0.0502944306912401	0.6056107791976659	0.0	RNA processing
GO:0070129	16515	24	3	1	465	1	3	false	0.05161290322580352	0.6056107791976659	1.0865886174970383E-40	regulation of mitochondrial translation
GO:0008652	16515	59	3	1	1937	2	3	false	0.060006421278460946	0.6056107791976659	3.880792315783584E-114	cellular amino acid biosynthetic process
GO:0016853	16515	232	3	1	6357	2	1	false	0.07166403679979413	0.6056107791976659	0.0	isomerase activity
GO:0008289	16515	670	3	1	9221	1	1	false	0.07266023207943464	0.6056107791976659	0.0	lipid binding
GO:0070131	16515	17	3	1	220	1	3	false	0.07727272727272601	0.6056107791976659	1.0123509106111178E-25	positive regulation of mitochondrial translation
GO:0034250	16515	137	3	1	3407	2	4	false	0.07881703949286264	0.6056107791976659	9.307059172327212E-249	positive regulation of cellular amide metabolic process
GO:0055081	16515	57	3	1	717	1	1	false	0.07949790794977973	0.6056107791976659	6.859755796258705E-86	anion homeostasis
GO:0007494	16515	9	3	1	111	1	1	false	0.08108108108107892	0.6056107791976659	1.9790082718869788E-13	midgut development
GO:0006417	16515	370	3	1	4169	1	5	false	0.08875029983208768	0.6056107791976659	0.0	regulation of translation
GO:0019240	16515	4	3	1	44	1	2	false	0.09090909090909102	0.6056107791976659	7.366428239939373E-6	citrulline biosynthetic process
GO:0009982	16515	12	3	1	129	1	1	false	0.09302325581395454	0.6056107791976659	3.822705071460984E-17	pseudouridine synthase activity
GO:0090501	16515	164	3	1	3402	2	2	false	0.09410345644778899	0.6056107791976659	1.1135186281830553E-284	RNA phosphodiester bond hydrolysis
GO:0140053	16515	144	3	1	4436	3	2	false	0.09427851574846206	0.6056107791976659	3.949889443157129E-275	mitochondrial gene expression
GO:0006520	16515	297	3	1	8872	3	3	false	0.09711445650030104	0.6056107791976659	0.0	cellular amino acid metabolic process
GO:0140098	16515	321	3	1	6357	2	1	false	0.09844877967316978	0.6056107791976659	0.0	catalytic activity, acting on RNA
GO:0043603	16515	982	3	2	5039	3	1	false	0.09907516415112198	0.6056107791976659	0.0	cellular amide metabolic process
GO:0001522	16515	14	3	1	137	1	1	false	0.10218978102190045	0.6056107791976659	2.112343026716418E-19	pseudouridine synthesis
GO:0016053	16515	274	3	1	5091	2	4	false	0.10475429694229897	0.6056107791976659	0.0	organic acid biosynthetic process
GO:0004222	16515	85	3	1	745	1	2	false	0.11409395973150309	0.6202053760194767	3.0276676993714617E-114	metalloendopeptidase activity
GO:1901566	16515	1676	3	2	7864	3	2	false	0.11686691967820668	0.6202053760194767	0.0	organonitrogen compound biosynthetic process
GO:0048565	16515	111	3	1	946	1	2	false	0.11733615221990099	0.6202053760194767	6.934623114352683E-148	digestive tract development
GO:0036094	16515	1120	3	1	9221	1	1	false	0.12146188049104009	0.6219070387256619	0.0	small molecule binding
GO:0048732	16515	406	3	1	3125	1	1	false	0.12992000000001813	0.6219070387256619	0.0	gland development
GO:0031974	16515	3948	3	2	10934	2	1	false	0.13035444734853274	0.6219070387256619	0.0	membrane-enclosed lumen
GO:0010035	16515	502	3	1	3829	1	1	false	0.1311047270827071	0.6219070387256619	0.0	response to inorganic substance
GO:0022613	16515	404	3	1	2890	1	1	false	0.1397923875430728	0.6344085208035546	0.0	ribonucleoprotein complex biogenesis
GO:0019866	16515	497	3	1	3303	1	2	false	0.15046927036045724	0.6344085208035546	0.0	organelle inner membrane
GO:0034248	16515	415	3	1	5288	2	3	false	0.15081378782180757	0.6344085208035546	0.0	regulation of cellular amide metabolic process
GO:0010043	16515	50	3	1	330	1	1	false	0.15151515151515094	0.6344085208035546	1.806297219699849E-60	response to zinc ion
GO:0008237	16515	160	3	1	1042	1	1	false	0.15355086372358506	0.6344085208035546	2.567491445383033E-193	metallopeptidase activity
GO:0032543	16515	124	3	1	1543	2	3	false	0.15431558614140517	0.6344085208035546	1.0631318368849156E-186	mitochondrial translation
GO:0090305	16515	320	3	1	3833	2	1	false	0.16002117638950886	0.6435634267838943	0.0	nucleic acid phosphodiester bond hydrolysis
GO:0034641	16515	5039	3	3	9147	3	2	false	0.16714018803771646	0.6578922295101606	0.0	cellular nitrogen compound metabolic process
GO:0031406	16515	249	3	1	1448	1	2	false	0.17196132596671887	0.6627676104967289	8.343069137015109E-288	carboxylic acid binding
GO:0006412	16515	624	3	1	6770	2	5	false	0.175859493261986	0.6639593112952533	0.0	translation
GO:0043233	16515	3948	3	2	9283	2	2	false	0.18084826883901392	0.6691385947043516	0.0	organelle lumen
GO:0006414	16515	624	3	1	3359	1	2	false	0.18576957427785606	0.669310491916203	0.0	translational elongation
GO:0070013	16515	3948	3	2	9004	2	2	false	0.19223016287603462	0.669310491916203	0.0	intracellular organelle lumen
GO:0035295	16515	939	3	1	4812	1	2	false	0.1951371571073339	0.669310491916203	0.0	tube development
GO:0031975	16515	1126	3	1	10934	2	1	false	0.19536630574851327	0.669310491916203	0.0	envelope
GO:0044283	16515	568	3	1	5316	2	2	false	0.20229612656970722	0.6750127399348216	0.0	small molecule biosynthetic process
GO:0009719	16515	1513	3	1	7281	1	1	false	0.20780112621806898	0.6750127399348216	0.0	response to endogenous stimulus
GO:0031966	16515	666	3	1	3192	1	2	false	0.20864661654163924	0.6750127399348216	0.0	mitochondrial membrane
GO:0008233	16515	1074	3	1	5075	1	3	false	0.21162561576334948	0.6750127399348216	0.0	peptidase activity
GO:0010608	16515	577	3	1	2644	1	1	false	0.21822995461416633	0.6781880073317751	0.0	posttranscriptional regulation of gene expression
GO:0090304	16515	3833	3	2	8019	2	2	false	0.2284431048964872	0.6781880073317751	0.0	nucleic acid metabolic process
GO:0010467	16515	3646	3	2	7606	2	1	false	0.22975165977491652	0.6781880073317751	0.0	gene expression
GO:0043177	16515	259	3	1	1120	1	1	false	0.2312499999998759	0.6781880073317751	3.2132812755151765E-262	organic acid binding
GO:0031967	16515	1126	3	1	9029	2	3	false	0.23387822912926962	0.6781880073317751	0.0	organelle envelope
GO:0004518	16515	251	3	1	1069	1	2	false	0.23479887745547204	0.6781880073317751	3.2666965749252185E-252	nuclease activity
GO:0010557	16515	1109	3	1	4648	1	4	false	0.23859724612644276	0.6781880073317751	0.0	positive regulation of macromolecule biosynthetic process
GO:0034660	16515	430	3	1	3298	2	1	false	0.243799010180901	0.6781880073317751	0.0	ncRNA metabolic process
GO:1901607	16515	42	3	1	171	1	2	false	0.24561403508772392	0.6781880073317751	5.631834888706973E-41	alpha-amino acid biosynthetic process
GO:0005543	16515	409	3	1	1634	1	2	false	0.2503059975519952	0.6809795521635164	0.0	phospholipid binding
GO:1901698	16515	1008	3	1	3829	1	1	false	0.26325411334523957	0.7035344159277712	0.0	response to nitrogen compound
GO:0032270	16515	1481	3	1	5504	1	4	false	0.2690770348842491	0.7035344159277712	0.0	positive regulation of cellular protein metabolic process
GO:0005737	16515	6076	3	2	11683	2	2	false	0.27045341452748134	0.7035344159277712	0.0	cytoplasm
GO:0004540	16515	133	3	1	462	1	3	false	0.287878787878792	0.7035344159277712	8.968554768861724E-120	ribonuclease activity
GO:0006082	16515	1019	3	1	9265	3	3	false	0.2950207417402661	0.7035344159277712	0.0	organic acid metabolic process
GO:0004521	16515	65	3	1	220	1	3	false	0.29545454545454364	0.7035344159277712	1.7294918023527772E-57	endoribonuclease activity
GO:1901652	16515	482	3	1	1628	1	2	false	0.29606879606867936	0.7035344159277712	0.0	response to peptide
GO:0046394	16515	274	3	1	923	1	2	false	0.29685807150603233	0.7035344159277712	5.635438849437825E-243	carboxylic acid biosynthetic process
GO:0016788	16515	1001	3	1	3358	1	1	false	0.29809410363316363	0.7035344159277712	0.0	hydrolase activity, acting on ester bonds
GO:0009725	16515	915	3	1	2964	1	2	false	0.3087044534412168	0.7035344159277712	0.0	response to hormone
GO:0010628	16515	801	3	1	4743	2	3	false	0.30926990188840076	0.7035344159277712	0.0	positive regulation of gene expression
GO:0008152	16515	9406	3	3	13878	3	1	false	0.311307534642788	0.7035344159277712	0.0	metabolic process
GO:0044237	16515	8863	3	3	13059	3	2	false	0.31258291817970607	0.7035344159277712	0.0	cellular metabolic process
GO:0010243	16515	931	3	1	2967	1	2	false	0.31378496798126876	0.7035344159277712	0.0	response to organonitrogen compound
GO:0043167	16515	2941	3	1	9221	1	1	false	0.31894588439683935	0.7035344159277712	0.0	ion binding
GO:1901564	16515	6170	3	3	9003	3	2	false	0.3218305584758921	0.7035344159277712	0.0	organonitrogen compound metabolic process
GO:0001889	16515	133	3	1	408	1	2	false	0.3259803921568666	0.7035344159277712	3.2740065621445798E-111	liver development
GO:0006518	16515	763	3	1	6170	3	2	false	0.327048431188045	0.7035344159277712	0.0	peptide metabolic process
GO:0032268	16515	2427	3	1	6488	1	3	false	0.37407521578362996	0.7954472979307073	0.0	regulation of cellular protein metabolic process
GO:0031328	16515	1186	3	1	5530	2	4	false	0.3829676631862758	0.797292354452868	0.0	positive regulation of cellular biosynthetic process
GO:0009891	16515	1233	3	1	5739	2	3	false	0.3835622678178662	0.797292354452868	0.0	positive regulation of biosynthetic process
GO:1901700	16515	1487	3	1	3829	1	1	false	0.3883520501432656	0.7982792141833793	0.0	response to oxygen-containing compound
GO:0043434	16515	409	3	1	979	1	2	false	0.41777323799789234	0.8493192201056052	4.517083471812399E-288	response to peptide hormone
GO:0016071	16515	809	3	1	3298	2	1	false	0.43048433504294026	0.8602311433795929	0.0	mRNA metabolic process
GO:0044085	16515	2890	3	1	6683	1	1	false	0.43244052072595757	0.8602311433795929	0.0	cellular component biogenesis
GO:0051247	16515	1579	3	1	5964	2	4	false	0.45944772553795316	0.8854461104903897	0.0	positive regulation of protein metabolic process
GO:0016597	16515	116	3	1	249	1	1	false	0.46586345381528466	0.8854461104903897	3.9024864869396065E-74	amino acid binding
GO:0006364	16515	207	3	1	438	1	3	false	0.4726027397260179	0.8854461104903897	7.127896510281192E-131	rRNA processing
GO:0044281	16515	1811	3	1	9406	3	1	false	0.4735763693187828	0.8854461104903897	0.0	small molecule metabolic process
GO:0042592	16515	1707	3	1	3583	1	1	false	0.4764164108288804	0.8854461104903897	0.0	homeostatic process
GO:0010556	16515	2677	3	1	5514	1	3	false	0.48549147624212136	0.8854461104903897	0.0	regulation of macromolecule biosynthetic process
GO:0043168	16515	1438	3	1	2941	1	1	false	0.4889493369593451	0.8854461104903897	0.0	anion binding
GO:0006139	16515	4384	3	2	8848	3	5	false	0.49321822474323673	0.8854461104903897	0.0	nucleobase-containing compound metabolic process
GO:0090502	16515	82	3	1	164	1	1	false	0.5000000000000275	0.8854461104903897	6.874238626833197E-49	RNA phosphodiester bond hydrolysis, endonucleolytic
GO:0016072	16515	216	3	1	430	1	1	false	0.5023255813954138	0.8854461104903897	9.422449501794699E-129	rRNA metabolic process
GO:0009058	16515	4757	3	2	9406	3	1	false	0.5086120617626414	0.8854461104903897	0.0	biosynthetic process
GO:0046483	16515	4528	3	2	8863	3	1	false	0.5163312026150502	0.8854461104903897	0.0	heterocycle metabolic process
GO:0006725	16515	4570	3	2	8863	3	1	false	0.523435155271118	0.8854461104903897	0.0	cellular aromatic compound metabolic process
GO:0044249	16515	4600	3	2	8896	3	2	false	0.525622398352176	0.8854461104903897	0.0	cellular biosynthetic process
GO:0042221	16515	3829	3	1	7281	1	1	false	0.5258893009187912	0.8854461104903897	0.0	response to chemical
GO:0006508	16515	1639	3	1	5250	2	1	false	0.526958967242649	0.8854461104903897	0.0	proteolysis
GO:1901576	16515	4681	3	2	9027	3	2	false	0.5278234695847337	0.8854461104903897	0.0	organic substance biosynthetic process
GO:1901360	16515	4777	3	2	8995	3	1	false	0.546554387498009	0.8854461104903897	0.0	organic cyclic compound metabolic process
GO:0003824	16515	6357	3	2	11969	3	1	false	0.5466266953838821	0.8854461104903897	0.0	catalytic activity
GO:1901605	16515	163	3	1	297	1	1	false	0.5488215488215424	0.8854461104903897	3.4888734864875E-88	alpha-amino acid metabolic process
GO:0003674	16515	11969	3	3	14589	3	1	false	0.5521759367843886	0.8854461104903897	0.0	molecular_function
GO:0010604	16515	2560	3	1	7739	2	3	false	0.5521893838695444	0.8854461104903897	0.0	positive regulation of macromolecule metabolic process
GO:0016866	16515	129	3	1	232	1	1	false	0.556034482758588	0.8854461104903897	1.1847578980744412E-68	intramolecular transferase activity
GO:0004519	16515	141	3	1	251	1	1	false	0.5617529880477792	0.8854461104903897	3.7152379073577885E-74	endonuclease activity
GO:0031090	16515	3159	3	1	9284	2	2	false	0.5647710326371135	0.8854461104903897	0.0	organelle membrane
GO:0043043	16515	640	3	1	1774	2	3	false	0.5915107674871948	0.9040313376997995	0.0	peptide biosynthetic process
GO:0034470	16515	351	3	1	946	2	2	false	0.6046511627908658	0.9040313376997995	4.154890056029471E-270	ncRNA processing
GO:0051246	16515	2575	3	1	6895	2	4	false	0.6074803514880215	0.9040313376997995	0.0	regulation of protein metabolic process
GO:0065008	16515	3583	3	1	9584	2	1	false	0.6079634271676224	0.9040313376997995	0.0	regulation of biological quality
GO:0031325	16515	2641	3	1	9799	3	4	false	0.6102548295311656	0.9040313376997995	0.0	positive regulation of cellular metabolic process
GO:0009893	16515	2828	3	1	10458	3	3	false	0.611687369293928	0.9040313376997995	0.0	positive regulation of metabolic process
GO:0048878	16515	1045	3	1	1707	1	1	false	0.6121851200940747	0.9040313376997995	0.0	chemical homeostasis
GO:0005743	16515	445	3	1	717	1	2	false	0.620641562064029	0.9040313376997995	6.740170651128787E-206	mitochondrial inner membrane
GO:0019538	16515	5250	3	2	8935	3	3	false	0.6300362904048815	0.9040313376997995	0.0	protein metabolic process
GO:2000112	16515	2359	3	1	3737	1	3	false	0.6312550173929603	0.9040313376997995	0.0	regulation of cellular macromolecule biosynthetic process
GO:0032868	16515	261	3	1	409	1	1	false	0.6381418092909116	0.9040313376997995	1.3615933498545213E-115	response to insulin
GO:0004175	16515	674	3	1	1042	1	1	false	0.646833013435693	0.9040313376997995	5.225545316484879E-293	endopeptidase activity
GO:0048513	16515	3125	3	1	4812	1	2	false	0.6494181213633105	0.9040313376997995	0.0	animal organ development
GO:0051173	16515	2492	3	1	8444	3	3	false	0.6498295640813552	0.9040313376997995	0.0	positive regulation of nitrogen compound metabolic process
GO:0043227	16515	7507	3	2	9283	2	1	false	0.6539507789273495	0.9040313376997995	0.0	membrane-bounded organelle
GO:0010038	16515	330	3	1	502	1	1	false	0.6573705179281637	0.9040313376997995	1.964419696631626E-139	response to metal ion
GO:0043231	16515	7335	3	2	9029	2	2	false	0.6599481570113728	0.9040313376997995	0.0	intracellular membrane-bounded organelle
GO:0009889	16515	2875	3	1	6647	2	2	false	0.6780101359163686	0.9040313376997995	0.0	regulation of biosynthetic process
GO:0006397	16515	491	3	1	1129	2	2	false	0.6808777616544643	0.9040313376997995	0.0	mRNA processing
GO:0031326	16515	2783	3	1	6367	2	3	false	0.6831794635377593	0.9040313376997995	0.0	regulation of cellular biosynthetic process
GO:0050801	16515	717	3	1	1045	1	1	false	0.6861244019140589	0.9040313376997995	1.6318728044228007E-281	ion homeostasis
GO:0007275	16515	4343	3	1	6284	1	2	false	0.6911203055396322	0.9040313376997995	0.0	multicellular organism development
GO:0034645	16515	3359	3	1	7536	2	3	false	0.6928144244073409	0.9040313376997995	0.0	cellular macromolecule biosynthetic process
GO:0006807	16515	8339	3	3	9406	3	1	false	0.6968018120303053	0.9040313376997995	0.0	nitrogen compound metabolic process
GO:0044271	16515	3707	3	2	5830	3	2	false	0.6987917907625476	0.9040313376997995	0.0	cellular nitrogen compound biosynthetic process
GO:0042254	16515	287	3	1	404	1	1	false	0.7103960396039503	0.9069849066017209	5.902794425609753E-105	ribosome biogenesis
GO:0043229	16515	9004	3	2	10673	2	2	false	0.711689257491939	0.9069849066017209	0.0	intracellular organelle
GO:0005740	16515	703	3	1	1492	2	2	false	0.7205161262475648	0.9069849066017209	0.0	mitochondrial envelope
GO:0043226	16515	9283	3	2	10934	2	1	false	0.7207945543817764	0.9069849066017209	0.0	organelle
GO:0140096	16515	3053	3	1	6357	2	1	false	0.7299075076966711	0.9069849066017209	0.0	catalytic activity, acting on a protein
GO:0010468	16515	2644	3	1	5456	2	2	false	0.7344128580688892	0.9069849066017209	0.0	regulation of gene expression
GO:0048522	16515	4621	3	1	12886	3	3	false	0.7361739634427935	0.9069849066017209	0.0	positive regulation of cellular process
GO:0016070	16515	3298	3	2	3833	2	1	false	0.7402957886316749	0.9069849066017209	0.0	RNA metabolic process
GO:0032502	16515	5265	3	1	13878	3	1	false	0.7609849240888042	0.9161359664080171	0.0	developmental process
GO:0048518	16515	5275	3	1	13878	3	2	false	0.76181656941211	0.9161359664080171	0.0	positive regulation of biological process
GO:0043412	16515	3949	3	1	7606	2	1	false	0.768859734420933	0.9161359664080171	0.0	macromolecule modification
GO:0065007	16515	9584	3	2	13878	3	1	false	0.7720556775335542	0.9161359664080171	0.0	biological regulation
GO:0010033	16515	2958	3	1	3829	1	1	false	0.7725254635656792	0.9161359664080171	0.0	response to organic substance
GO:0016787	16515	3358	3	1	6357	2	1	false	0.7774784920661009	0.9161370766383992	0.0	hydrolase activity
GO:0005622	16515	10525	3	2	11845	2	1	false	0.7895315334192725	0.9170455090101134	0.0	intracellular
GO:0009987	16515	12841	3	3	13878	3	1	false	0.7921516040267216	0.9170455090101134	0.0	cellular process
GO:0044238	16515	8708	3	3	9406	3	1	false	0.7934676642863485	0.9170455090101134	0.0	primary metabolic process
GO:0031323	16515	4758	3	1	11275	3	3	false	0.8069325197174639	0.9170455090101134	0.0	regulation of cellular metabolic process
GO:0019222	16515	5105	3	1	11880	3	2	false	0.8145632003143042	0.9170455090101134	0.0	regulation of metabolic process
GO:0009059	16515	3643	3	1	8388	3	2	false	0.819026869518809	0.9170455090101134	0.0	macromolecule biosynthetic process
GO:0032501	16515	6028	3	1	13878	3	1	false	0.8190509873980014	0.9170455090101134	0.0	multicellular organismal process
GO:0016020	16515	6329	3	1	10934	2	1	false	0.8226437359952804	0.9170455090101134	0.0	membrane
GO:0060255	16515	4602	3	1	7947	2	2	false	0.8228624567333991	0.9170455090101134	0.0	regulation of macromolecule metabolic process
GO:0110165	16515	10934	3	2	11845	2	1	false	0.8520889902826382	0.9367469932038675	0.0	cellular anatomical entity
GO:0048731	16515	4127	3	1	4812	1	2	false	0.8576475477984249	0.9367469932038675	0.0	system development
GO:0071840	16515	6683	3	1	13878	3	1	false	0.8606764507703596	0.9367469932038675	0.0	cellular component organization or biogenesis
GO:0008150	16515	13878	3	3	14589	3	1	false	0.8607945342954457	0.9367469932038675	0.0	biological_process
GO:0071704	16515	8995	3	3	9406	3	1	false	0.874545178066278	0.9436185531307366	0.0	organic substance metabolic process
GO:0051171	16515	4412	3	1	8635	3	2	false	0.8830719962109882	0.9436185531307366	0.0	regulation of nitrogen compound metabolic process
GO:0080090	16515	4581	3	1	8908	3	2	false	0.8854315148897298	0.9436185531307366	0.0	regulation of primary metabolic process
GO:0044267	16515	4687	3	1	7022	2	2	false	0.8894578420404158	0.9436185531307366	0.0	cellular protein metabolic process
GO:0050896	16515	7281	3	1	13878	3	1	false	0.8926121448533996	0.9436185531307366	0.0	response to stimulus
GO:0005575	16515	11845	3	2	14589	3	1	false	0.9071973142816022	0.9535762950381697	0.0	cellular_component
GO:0048856	16515	4812	3	1	5265	1	1	false	0.9139601139625344	0.9535762950381697	0.0	anatomical structure development
GO:0019752	16515	923	3	1	1006	1	1	false	0.9174950298205091	0.9535762950381697	7.788489199683524E-124	carboxylic acid metabolic process
GO:0043170	16515	7606	3	2	8995	3	1	false	0.9358586414192498	0.9672282048187777	0.0	macromolecule metabolic process
GO:0050794	16515	8239	3	1	12995	3	2	false	0.9509969671442356	0.9754279858031456	0.0	regulation of cellular process
GO:0050789	16515	8917	3	1	13878	3	2	false	0.9543376509749695	0.9754279858031456	0.0	regulation of biological process
GO:0070011	16515	1042	3	1	1074	1	1	false	0.9702048417134437	0.9861972292142147	4.27162281241786E-62	peptidase activity, acting on L-amino acid peptides
GO:0044260	16515	6589	3	1	9167	3	2	false	0.97777695137286	0.9879076368154629	0.0	cellular macromolecule metabolic process
GO:0043436	16515	1006	3	1	1019	1	1	false	0.9872423945044301	0.9879076368154629	5.264971687837605E-30	oxoacid metabolic process
GO:0005488	16515	9221	3	1	11969	3	1	false	0.9879076368154629	0.9879076368154629	0.0	binding
GO:0000000	16515	14589	3	3	0	0	0	true	1.0	1.0	1.0	Gene Ontology
