## Supplementary File S3 for "PIGNON: A protein-protein interaction-guided functional enrichment analysis for quantitative proteomics": table-mcl2_cluster1098-Parent-Child-Union-Benjamini-Hochberg.txt

ID	Pop.total	Pop.term	Study.total	Study.term	Pop.family	Study.family	nparents	is.trivial	p	p.adjusted	p.min	name
GO:0090136	16515	13	3	1	745	1	1	false	0.017449664429524146	0.7345658263314784	3.176691092739987E-28	epithelial cell-cell adhesion
GO:0031012	16515	448	3	1	10934	1	2	false	0.040973111395797755	0.7345658263314784	0.0	extracellular matrix
GO:0005576	16515	681	3	1	10934	1	1	false	0.06228278763512453	0.7345658263314784	0.0	extracellular region
GO:0016825	16515	231	3	1	3358	1	1	false	0.06879094699227475	0.7345658263314784	0.0	hydrolase activity, acting on acid phosphorus-nitrogen bonds
GO:0044092	16515	1033	3	1	11969	1	2	false	0.08630629125253005	0.7345658263314784	0.0	negative regulation of molecular function
GO:0061134	16515	189	3	1	1819	1	4	false	0.1039032435403886	0.7345658263314784	9.887549126770061E-263	peptidase regulator activity
GO:0051346	16515	376	3	1	3584	1	3	false	0.10491071428589749	0.7345658263314784	0.0	negative regulation of hydrolase activity
GO:0043086	16515	749	3	1	6503	1	3	false	0.11517761033374983	0.7345658263314784	0.0	negative regulation of catalytic activity
GO:0030414	16515	153	3	1	1237	1	4	false	0.12368633791428445	0.7345658263314784	2.699097016190179E-200	peptidase inhibitor activity
GO:0098772	16515	1567	3	1	11969	1	2	false	0.13092154733085615	0.7345658263314784	0.0	molecular function regulator
GO:0002020	16515	285	3	1	2163	1	1	false	0.13176144244116253	0.7345658263314784	0.0	protease binding
GO:0045861	16515	306	3	1	2162	1	3	false	0.14153561517120433	0.7345658263314784	0.0	negative regulation of proteolysis
GO:0007186	16515	729	3	1	4610	1	1	false	0.1581344902385934	0.7345658263314784	0.0	G protein-coupled receptor signaling pathway
GO:0051248	16515	992	3	1	6003	1	4	false	0.16525070797906805	0.7345658263314784	0.0	negative regulation of protein metabolic process
GO:0010466	16515	216	3	1	1296	1	4	false	0.16666666666666674	0.7345658263314784	8.520861559114194E-253	negative regulation of peptidase activity
GO:0032269	16515	939	3	1	5476	1	4	false	0.17147552958331283	0.7345658263314784	0.0	negative regulation of cellular protein metabolic process
GO:0022610	16515	1260	3	1	13878	2	1	false	0.173345270710722	0.7345658263314784	0.0	biological adhesion
GO:0052547	16515	399	3	1	2049	1	3	false	0.19472913616408566	0.7345658263314784	0.0	regulation of peptidase activity
GO:0030162	16515	660	3	1	3385	1	2	false	0.19497784342713625	0.7345658263314784	0.0	regulation of proteolysis
GO:0008233	16515	1074	3	1	5075	1	3	false	0.21162561576334948	0.7345658263314784	0.0	peptidase activity
GO:0008236	16515	228	3	1	1045	1	2	false	0.21818181818185312	0.7345658263314784	2.7721736095558395E-237	serine-type peptidase activity
GO:0031324	16515	2129	3	1	9593	1	4	false	0.22193265922973435	0.7345658263314784	0.0	negative regulation of cellular metabolic process
GO:0004866	16515	151	3	1	676	1	4	false	0.2233727810651383	0.7345658263314784	3.1559248948905946E-155	endopeptidase inhibitor activity
GO:0061135	16515	159	3	1	686	1	3	false	0.2317784256560243	0.7345658263314784	1.3828303085180524E-160	endopeptidase regulator activity
GO:0051172	16515	1965	3	1	8407	1	3	false	0.23373379326720148	0.7345658263314784	0.0	negative regulation of nitrogen compound metabolic process
GO:0009892	16515	2467	3	1	10162	1	3	false	0.24276717181444213	0.7345658263314784	0.0	negative regulation of metabolic process
GO:0004857	16515	323	3	1	1298	1	2	false	0.24884437596302209	0.7345658263314784	2.056087727E-315	enzyme inhibitor activity
GO:0004867	16515	74	3	1	282	1	2	false	0.2624113475177527	0.7345658263314784	6.000950156116727E-70	serine-type endopeptidase inhibitor activity
GO:0051336	16515	1199	3	1	4153	1	2	false	0.28870695882452857	0.7345658263314784	0.0	regulation of hydrolase activity
GO:0010605	16515	2252	3	1	7683	1	3	false	0.2931146687498786	0.7345658263314784	0.0	negative regulation of macromolecule metabolic process
GO:0004252	16515	207	3	1	694	1	2	false	0.298270893371806	0.7345658263314784	6.4468858447781804E-183	serine-type endopeptidase activity
GO:0010951	16515	211	3	1	679	1	3	false	0.31075110456557814	0.7345658263314784	5.491554832426463E-182	negative regulation of endopeptidase activity
GO:0050790	16515	2225	3	1	7147	1	2	false	0.31131943472872503	0.7345658263314784	0.0	regulation of catalytic activity
GO:0006508	16515	1639	3	1	5250	1	1	false	0.3121904761908783	0.7345658263314784	0.0	proteolysis
GO:0030234	16515	928	3	1	2684	1	2	false	0.3457526080482335	0.7875267700708	0.0	enzyme regulator activity
GO:0019899	16515	2163	3	1	5904	1	1	false	0.3663617886166677	0.7875267700708	0.0	enzyme binding
GO:0051246	16515	2575	3	1	6895	1	4	false	0.373459028281628	0.7875267700708	0.0	regulation of protein metabolic process
GO:0032268	16515	2427	3	1	6488	1	3	false	0.37407521578362996	0.7875267700708	0.0	regulation of cellular protein metabolic process
GO:0050794	16515	8239	3	2	12995	2	2	false	0.401954730578933	0.8245225242644779	0.0	regulation of cellular process
GO:0050789	16515	8917	3	2	13878	2	2	false	0.41282534736715193	0.8256506947343037	0.0	regulation of biological process
GO:0065009	16515	3314	3	1	13061	2	2	false	0.44309929623488353	0.8645839926534312	0.0	regulation of molecular function
GO:0065007	16515	9584	3	2	13878	2	1	false	0.4768983520948942	0.8719848106929584	0.0	biological regulation
GO:0140096	16515	3053	3	1	6357	1	1	false	0.4802579833254222	0.8719848106929584	0.0	catalytic activity, acting on a protein
GO:0051171	16515	4412	3	1	8635	1	2	false	0.5109438332384818	0.8719848106929584	0.0	regulation of nitrogen compound metabolic process
GO:0080090	16515	4581	3	1	8908	1	2	false	0.5142568477784497	0.8719848106929584	0.0	regulation of primary metabolic process
GO:0016787	16515	3358	3	1	6357	1	1	false	0.5282365895857171	0.8719848106929584	0.0	hydrolase activity
GO:0003824	16515	6357	3	1	11969	1	1	false	0.5311220653368192	0.8719848106929584	0.0	catalytic activity
GO:0052548	16515	372	3	1	700	1	2	false	0.5314285714285412	0.8719848106929584	2.511143867980143E-209	regulation of endopeptidase activity
GO:0048523	16515	4164	3	1	12864	2	3	false	0.5426272538044857	0.8719848106929584	0.0	negative regulation of cellular process
GO:0048519	16515	4686	3	1	13878	2	2	false	0.5613174994517115	0.8719848106929584	0.0	negative regulation of biological process
GO:0060255	16515	4602	3	1	7947	1	2	false	0.5790864477184862	0.8719848106929584	0.0	regulation of macromolecule metabolic process
GO:0019538	16515	5250	3	1	8935	1	3	false	0.5875769445978096	0.8719848106929584	0.0	protein metabolic process
GO:0007165	16515	4610	3	1	12851	2	5	false	0.5887867740014167	0.8719848106929584	0.0	signal transduction
GO:0098609	16515	745	3	1	1255	1	1	false	0.5936254980083338	0.8719848106929584	0.0	cell-cell adhesion
GO:0023052	16515	5095	3	1	13878	2	1	false	0.599489557351409	0.8719848106929584	0.0	signaling
GO:0007154	16515	5113	3	1	12841	2	1	false	0.637828596625818	0.8842930492778386	0.0	cell communication
GO:0005515	16515	5904	3	1	9221	1	1	false	0.6402776271612878	0.8842930492778386	0.0	protein binding
GO:0004175	16515	674	3	1	1042	1	1	false	0.646833013435693	0.8842930492778386	5.225545316484879E-293	endopeptidase activity
GO:0031323	16515	4758	3	1	11275	2	3	false	0.6659325087964487	0.8842930492778386	0.0	regulation of cellular metabolic process
GO:0044267	16515	4687	3	1	7022	1	2	false	0.6674736542281041	0.8842930492778386	0.0	cellular protein metabolic process
GO:0019222	16515	5105	3	1	11880	2	2	false	0.6747942851431983	0.8842930492778386	0.0	regulation of metabolic process
GO:1901564	16515	6170	3	1	9003	1	2	false	0.6853271131903249	0.8842930492778386	0.0	organonitrogen compound metabolic process
GO:0051716	16515	5952	3	1	13037	2	2	false	0.7046775995641958	0.8948286978592963	0.0	cellular response to stimulus
GO:0044260	16515	6589	3	1	9167	1	2	false	0.7187738627761757	0.8984673284702196	0.0	cellular macromolecule metabolic process
GO:0005488	16515	9221	3	1	11969	1	1	false	0.7704068844477681	0.9382472712556283	0.0	binding
GO:0050896	16515	7281	3	1	13878	2	1	false	0.7740539987858934	0.9382472712556283	0.0	response to stimulus
GO:0062023	16515	353	3	1	448	1	1	false	0.7879464285715161	0.9408315565033027	6.490318583199214E-100	collagen-containing extracellular matrix
GO:0043170	16515	7606	3	1	8995	1	1	false	0.8455808782695051	0.9824859156591834	0.0	macromolecule metabolic process
GO:0009987	16515	12841	3	2	13878	2	1	false	0.8561333170471993	0.9824859156591834	0.0	cellular process
GO:0006807	16515	8339	3	1	9406	1	1	false	0.8865617690907434	0.9824859156591834	0.0	nitrogen compound metabolic process
GO:0008152	16515	9406	3	1	13878	2	1	false	0.8961792902955413	0.9824859156591834	0.0	metabolic process
GO:0044237	16515	8863	3	1	13059	2	2	false	0.8967759585791586	0.9824859156591834	0.0	cellular metabolic process
GO:0008150	16515	13878	3	2	14589	2	1	false	0.904901259129079	0.9824859156591834	0.0	biological_process
GO:0110165	16515	10934	3	1	11845	1	1	false	0.9230899113551975	0.9824859156591834	0.0	cellular anatomical entity
GO:0044238	16515	8708	3	1	9406	1	1	false	0.9257920476364541	0.9824859156591834	0.0	primary metabolic process
GO:0071704	16515	8995	3	1	9406	1	1	false	0.9563044864969051	0.9824859156591834	0.0	organic substance metabolic process
GO:0005575	16515	11845	3	1	14589	2	1	false	0.9646337806792729	0.9824859156591834	0.0	cellular_component
GO:0003674	16515	11969	3	1	14589	2	1	false	0.9677584797929262	0.9824859156591834	0.0	molecular_function
GO:0070011	16515	1042	3	1	1074	1	1	false	0.9702048417134437	0.9824859156591834	4.27162281241786E-62	peptidase activity, acting on L-amino acid peptides
GO:0007155	16515	1255	3	1	1260	1	1	false	0.9960317460319057	0.9960317460319057	3.808723211297523E-14	cell adhesion
GO:0000000	16515	14589	3	2	0	0	0	true	1.0	1.0	1.0	Gene Ontology
GO:0017171	16515	231	3	1	231	1	1	true	1.0	1.0	1.0	serine hydrolase activity
