## Supplementary File S3 for "PIGNON: A protein-protein interaction-guided functional enrichment analysis for quantitative proteomics": table-mcl2_cluster1099-Parent-Child-Union-Benjamini-Hochberg.txt

ID	Pop.total	Pop.term	Study.total	Study.term	Pop.family	Study.family	nparents	is.trivial	p	p.adjusted	p.min	name
GO:0007021	16515	9	3	1	991	1	1	false	0.009081735620586222	0.47657142857057694	4.082460893309263E-22	tubulin complex assembly
GO:0016328	16515	58	3	1	10934	2	2	false	0.010581453514948286	0.47657142857057694	1.5408398589465303E-156	lateral plasma membrane
GO:0006457	16515	213	3	1	12841	1	1	false	0.0165874931858375	0.47657142857057694	0.0	protein folding
GO:0051087	16515	101	3	1	5904	1	1	false	0.01710704607041675	0.47657142857057694	2.898307766400893E-221	chaperone binding
GO:0099080	16515	1510	3	2	10934	2	1	false	0.019061091644075785	0.47657142857057694	0.0	supramolecular complex
GO:0007023	16515	5	3	1	213	1	1	false	0.023474178403756114	0.47657142857057694	2.86957609330939E-10	post-chaperonin tubulin folding pathway
GO:0032886	16515	204	3	1	8500	1	2	false	0.02399999999995711	0.47657142857057694	0.0	regulation of microtubule-based process
GO:0007162	16515	242	3	1	4783	1	3	false	0.05059586033857841	0.5631178091071253	0.0	negative regulation of cell adhesion
GO:0031333	16515	117	3	1	1804	1	3	false	0.06485587583149081	0.5631178091071253	1.9458847099956232E-187	negative regulation of protein-containing complex assembly
GO:0030155	16515	631	3	1	9139	1	2	false	0.06904475325534028	0.5631178091071253	0.0	regulation of cell adhesion
GO:0007017	16515	896	3	1	12841	1	1	false	0.06977649715730626	0.5631178091071253	0.0	microtubule-based process
GO:0031115	16515	13	3	1	185	1	5	false	0.07027027027027295	0.5631178091071253	3.2242212778637615E-20	negative regulation of microtubule polymerization
GO:0010639	16515	353	3	1	4930	1	3	false	0.07160243407723853	0.5631178091071253	0.0	negative regulation of organelle organization
GO:0034333	16515	11	3	1	149	1	2	false	0.07382550335570752	0.5631178091071253	7.24971141031198E-17	adherens junction assembly
GO:0051129	16515	622	3	1	8126	1	3	false	0.076544425301623	0.5631178091071253	0.0	negative regulation of cellular component organization
GO:0051494	16515	138	3	1	1615	1	3	false	0.08544891640860372	0.5631178091071253	5.365037252402088E-204	negative regulation of cytoskeleton organization
GO:0044087	16515	839	3	1	9710	1	2	false	0.08640576725030483	0.5631178091071253	0.0	regulation of cellular component biogenesis
GO:0022610	16515	1260	3	1	13878	1	1	false	0.09079118028583293	0.5631178091071253	0.0	biological adhesion
GO:0034330	16515	618	3	1	6509	1	1	false	0.09494546013188268	0.5631178091071253	0.0	cell junction organization
GO:0097435	16515	629	3	1	6509	1	1	false	0.09663542786886489	0.5631178091071253	0.0	supramolecular fiber organization
GO:0005874	16515	523	3	2	1665	2	2	false	0.09853820166324012	0.5631178091071253	0.0	microtubule
GO:0048487	16515	37	3	1	354	1	1	false	0.10451977401131082	0.5631178091071253	4.7022314557035025E-51	beta-tubulin binding
GO:0022402	16515	1438	3	1	12841	1	2	false	0.11198504789306628	0.5631178091071253	0.0	cell cycle process
GO:0046785	16515	74	3	1	655	1	3	false	0.11297709923663347	0.5631178091071253	9.541090150463395E-100	microtubule polymerization
GO:0010812	16515	55	3	1	476	1	3	false	0.11554621848741752	0.5631178091071253	1.7582376360435298E-73	negative regulation of cell-substrate adhesion
GO:0007049	16515	1553	3	1	12841	1	1	false	0.1209407367022852	0.5631178091071253	0.0	cell cycle
GO:1902904	16515	134	3	1	1074	1	3	false	0.12476722532589667	0.5631178091071253	8.083625523314875E-175	negative regulation of supramolecular fiber organization
GO:0043254	16515	397	3	1	3074	1	3	false	0.12914769030592826	0.5631178091071253	0.0	regulation of protein-containing complex assembly
GO:0034329	16515	369	3	1	2840	1	2	false	0.1299295774647928	0.5631178091071253	0.0	cell junction assembly
GO:0005815	16515	738	3	1	10934	2	2	false	0.13044183128460157	0.5631178091071253	0.0	microtubule organizing center
GO:0098772	16515	1567	3	1	11969	1	2	false	0.13092154733085615	0.5631178091071253	0.0	molecular function regulator
GO:0032989	16515	1057	3	1	7814	1	3	false	0.13527002815414413	0.5631178091071253	0.0	cellular component morphogenesis
GO:1902903	16515	333	3	1	2441	1	2	false	0.13641950020457452	0.5631178091071253	0.0	regulation of supramolecular fiber organization
GO:0031113	16515	50	3	1	363	1	4	false	0.1377410468319587	0.5631178091071253	1.0590257362228489E-62	regulation of microtubule polymerization
GO:0031109	16515	109	3	1	727	1	1	false	0.14993122420904562	0.5954411475730669	9.072358637503303E-133	microtubule polymerization or depolymerization
GO:0044093	16515	1894	3	1	11969	1	2	false	0.15824212549104053	0.6089458360784831	0.0	positive regulation of molecular function
GO:0008092	16515	957	3	1	5904	1	1	false	0.16209349593456024	0.6089458360784831	0.0	cytoskeletal protein binding
GO:0060589	16515	317	3	1	1853	1	2	false	0.1710739341607095	0.6185340192884539	0.0	nucleoside-triphosphatase regulator activity
GO:0070507	16515	182	3	1	1034	1	3	false	0.1760154738877847	0.6185340192884539	3.4720163717168425E-208	regulation of microtubule cytoskeleton organization
GO:0031111	16515	38	3	1	207	1	3	false	0.18357487922705204	0.6185340192884539	1.926193194576755E-42	negative regulation of microtubule polymerization or depolymerization
GO:0005856	16515	1977	3	2	4526	2	1	false	0.19074821229340938	0.6185340192884539	0.0	cytoskeleton
GO:0051345	16515	761	3	1	3821	1	3	false	0.1991625228993447	0.6185340192884539	0.0	positive regulation of hydrolase activity
GO:0043085	16515	1381	3	1	6623	1	3	false	0.20851577834871823	0.6185340192884539	0.0	positive regulation of catalytic activity
GO:0032272	16515	68	3	1	318	1	3	false	0.21383647798743907	0.6185340192884539	3.867658207121304E-71	negative regulation of protein polymerization
GO:0033043	16515	1180	3	1	5370	1	2	false	0.21973929236441067	0.6185340192884539	0.0	regulation of organelle organization
GO:0051128	16515	2242	3	1	10141	1	2	false	0.22108273345664592	0.6185340192884539	0.0	regulation of cellular component organization
GO:0043228	16515	4536	3	2	9283	2	1	false	0.23873737961927036	0.6185340192884539	0.0	non-membrane-bounded organelle
GO:0048285	16515	1165	3	1	4814	1	1	false	0.2420024927300415	0.6185340192884539	0.0	organelle fission
GO:0031589	16515	308	3	1	1255	1	1	false	0.245418326693309	0.6185340192884539	7.269762113801913E-303	cell-substrate adhesion
GO:0051493	16515	503	3	1	2019	1	2	false	0.2491332342744797	0.6185340192884539	0.0	regulation of cytoskeleton organization
GO:0099513	16515	1041	3	2	2082	2	2	false	0.24987986544925847	0.6185340192884539	0.0	polymeric cytoskeletal fiber
GO:0005814	16515	610	3	1	4526	2	2	false	0.2514146624898983	0.6185340192884539	0.0	centriole
GO:0043232	16515	4526	3	2	9010	2	2	false	0.2523084265592556	0.6185340192884539	0.0	intracellular non-membrane-bounded organelle
GO:0065009	16515	3314	3	1	13061	1	2	false	0.25373248602843107	0.6185340192884539	0.0	regulation of molecular function
GO:0070160	16515	116	3	1	453	1	1	false	0.25607064017654463	0.6185340192884539	2.7755055669990687E-111	tight junction
GO:0008047	16515	455	3	1	1775	1	2	false	0.25633802816885914	0.6185340192884539	0.0	enzyme activator activity
GO:0010810	16515	190	3	1	730	1	2	false	0.2602739726027582	0.6185340192884539	5.050527098260635E-181	regulation of cell-substrate adhesion
GO:0043933	16515	1711	3	1	6509	1	1	false	0.2628667998149334	0.6185340192884539	0.0	protein-containing complex subunit organization
GO:0005096	16515	246	3	1	915	1	4	false	0.2688524590163908	0.6185340192884539	1.608902497232652E-230	GTPase activator activity
GO:0048869	16515	3513	3	1	13027	1	2	false	0.269670683962033	0.6185340192884539	0.0	cellular developmental process
GO:0051258	16515	269	3	1	991	1	1	false	0.2714429868819834	0.6185340192884539	8.008927511866082E-251	protein polymerization
GO:0045216	16515	172	3	1	618	1	1	false	0.27831715210355396	0.6234100433791414	5.365653163564053E-158	cell-cell junction organization
GO:0043296	16515	130	3	1	453	1	1	false	0.2869757174392371	0.6234100433791414	2.8542323203351293E-117	apical junction complex
GO:0051336	16515	1199	3	1	4153	1	2	false	0.28870695882452857	0.6234100433791414	0.0	regulation of hydrolase activity
GO:0043087	16515	437	3	1	1470	1	2	false	0.29727891156468783	0.6234100433791414	0.0	regulation of GTPase activity
GO:0007010	16515	1441	3	1	4814	1	1	false	0.2993352721239803	0.6234100433791414	0.0	cytoskeleton organization
GO:0007043	16515	122	3	1	406	1	2	false	0.30049261083742784	0.6234100433791414	3.8171500095233107E-107	cell-cell junction assembly
GO:0030054	16515	1821	3	1	10934	2	1	false	0.30536499724871	0.6242019796701572	0.0	cell junction
GO:0050790	16515	2225	3	1	7147	1	2	false	0.31131943472872503	0.6271507453230838	0.0	regulation of catalytic activity
GO:0048523	16515	4164	3	1	12864	1	3	false	0.3236940298500609	0.6346864442568506	0.0	negative regulation of cellular process
GO:0043547	16515	366	3	1	1100	1	3	false	0.3327272727273241	0.6346864442568506	5.201504897444228E-303	positive regulation of GTPase activity
GO:0120193	16515	58	3	1	172	1	1	false	0.3372093023255787	0.6346864442568506	2.8009604488538134E-47	tight junction organization
GO:0048519	16515	4686	3	1	13878	1	2	false	0.3376567228731224	0.6346864442568506	0.0	negative regulation of biological process
GO:0000904	16515	692	3	1	2048	1	2	false	0.33789062500004996	0.6346864442568506	0.0	cell morphogenesis involved in differentiation
GO:0030234	16515	928	3	1	2684	1	2	false	0.3457526080482335	0.6398976982097111	0.0	enzyme regulator activity
GO:0034332	16515	61	3	1	172	1	1	false	0.354651162790695	0.6398976982097111	4.1921687468499633E-48	adherens junction organization
GO:0015630	16515	1194	3	2	1977	2	1	false	0.3646289618051715	0.6398976982097111	0.0	microtubule cytoskeleton
GO:0030695	16515	278	3	1	759	1	2	false	0.3662714097495094	0.6398976982097111	9.439496325026014E-216	GTPase regulator activity
GO:0015631	16515	354	3	1	957	1	1	false	0.3699059561127681	0.6398976982097111	5.238274028515363E-273	tubulin binding
GO:0030182	16515	1250	3	1	3328	1	2	false	0.37560096153843164	0.6398976982097111	0.0	neuron differentiation
GO:0048468	16515	1897	3	1	5006	1	3	false	0.3789452656821435	0.6398976982097111	0.0	cell development
GO:0032502	16515	5265	3	1	13878	1	1	false	0.37937743190774376	0.6398976982097111	0.0	developmental process
GO:0022008	16515	1450	3	1	3721	1	2	false	0.3896801934959465	0.6398976982097111	0.0	neurogenesis
GO:0016817	16515	1312	3	1	3358	1	1	false	0.3907087552116796	0.6398976982097111	0.0	hydrolase activity, acting on acid anhydrides
GO:0031110	16515	81	3	1	207	1	2	false	0.39130434782608237	0.6398976982097111	1.1863298147324312E-59	regulation of microtubule polymerization or depolymerization
GO:0022607	16515	2668	3	1	6683	1	2	false	0.3992219063298667	0.6452540113936217	0.0	cellular component assembly
GO:0070161	16515	776	3	1	1821	1	1	false	0.42613948379970557	0.6783770611013373	0.0	anchoring junction
GO:0044085	16515	2890	3	1	6683	1	1	false	0.43244052072595757	0.6783770611013373	0.0	cellular component biogenesis
GO:0032501	16515	6028	3	1	13878	1	1	false	0.4343565355253167	0.6783770611013373	0.0	multicellular organismal process
GO:0120192	16515	55	3	1	124	1	2	false	0.4435483870967703	0.6849691618944881	1.442520062364681E-36	tight junction assembly
GO:0009653	16515	2361	3	1	5265	1	2	false	0.448433048434521	0.6849691618944881	0.0	anatomical structure morphogenesis
GO:0000226	16515	727	3	1	1603	1	2	false	0.4535246412975962	0.6852165776126725	0.0	microtubule cytoskeleton organization
GO:0032271	16515	210	3	1	456	1	2	false	0.46052631578949305	0.6883135257498875	5.950381232648574E-136	regulation of protein polymerization
GO:0048667	16515	545	3	1	1154	1	2	false	0.4722703639515174	0.6972493935267358	0.0	cell morphogenesis involved in neuron differentiation
GO:0007399	16515	1971	3	1	4127	1	1	false	0.4775866246659873	0.6972493935267358	0.0	nervous system development
GO:0071840	16515	6683	3	1	13878	1	1	false	0.4815535379752995	0.6972493935267358	0.0	cellular component organization or biogenesis
GO:0065003	16515	1426	3	1	2900	1	2	false	0.49172413793162234	0.7046356203350052	0.0	protein-containing complex assembly
GO:0016043	16515	6509	3	1	12854	1	2	false	0.5063793371695241	0.7135287299221725	0.0	cellular component organization
GO:0043297	16515	62	3	1	122	1	1	false	0.5081967213114754	0.7135287299221725	2.6517475427186142E-36	apical junction assembly
GO:0048666	16515	1027	3	1	1990	1	2	false	0.5160804020101041	0.7173517587940447	0.0	neuron development
GO:0016787	16515	3358	3	1	6357	1	1	false	0.5282365895857171	0.7237839909982143	0.0	hydrolase activity
GO:0003824	16515	6357	3	1	11969	1	1	false	0.5311220653368192	0.7237839909982143	0.0	catalytic activity
GO:0003924	16515	723	3	1	1279	1	1	false	0.5652853792025586	0.7628608515452004	0.0	GTPase activity
GO:0005911	16515	453	3	1	776	1	1	false	0.5837628865982845	0.7802215503573225	4.8883159172596333E-228	cell-cell junction
GO:0050794	16515	8239	3	1	12995	1	2	false	0.6340130819556123	0.8269570009571503	0.0	regulation of cellular process
GO:0000278	16515	993	3	1	1553	1	2	false	0.6394075981974756	0.8269570009571503	0.0	mitotic cell cycle
GO:0005515	16515	5904	3	1	9221	1	1	false	0.6402776271612878	0.8269570009571503	0.0	protein binding
GO:0050789	16515	8917	3	1	13878	1	2	false	0.6425277417508793	0.8269570009571503	0.0	regulation of biological process
GO:0005575	16515	11845	3	2	14589	2	1	false	0.6591923897048987	0.8369628426519692	0.0	cellular_component
GO:0099081	16515	1229	3	2	1510	2	1	false	0.6623446956238604	0.8369628426519692	2.9472324095E-314	supramolecular polymer
GO:1903047	16515	993	3	1	1438	1	2	false	0.6905424200281071	0.847352427351386	0.0	mitotic cell cycle process
GO:0065007	16515	9584	3	1	13878	1	1	false	0.6905894221131463	0.847352427351386	0.0	biological regulation
GO:0007275	16515	4343	3	1	6284	1	2	false	0.6911203055396322	0.847352427351386	0.0	multicellular organism development
GO:0034622	16515	991	3	1	1426	1	1	false	0.6949509116407051	0.847352427351386	0.0	cellular protein-containing complex assembly
GO:0043229	16515	9004	3	2	10673	2	2	false	0.711689257491939	0.8602157112293871	0.0	intracellular organelle
GO:0043226	16515	9283	3	2	10934	2	1	false	0.7207945543817764	0.863710716026439	0.0	organelle
GO:0006996	16515	4814	3	1	6509	1	1	false	0.7395913350707962	0.8786597912379545	0.0	organelle organization
GO:0005813	16515	560	3	1	738	1	2	false	0.7588075880755463	0.8913618805985757	2.5063700121632144E-176	centrosome
GO:0071944	16515	5612	3	1	10934	2	1	false	0.7631083725987806	0.8913618805985757	0.0	cell periphery
GO:0005488	16515	9221	3	1	11969	1	1	false	0.7704068844477681	0.8923879744853314	0.0	binding
GO:0005622	16515	10525	3	2	11845	2	1	false	0.7895315334192725	0.9069825053328833	0.0	intracellular
GO:0005923	16515	109	3	1	136	1	2	false	0.8014705882352829	0.9131509161041339	4.2967516406471906E-29	bicellular tight junction
GO:0016020	16515	6329	3	1	10934	2	1	false	0.8226437359952804	0.9296543032792193	0.0	membrane
GO:0110165	16515	10934	3	2	11845	2	1	false	0.8520889902826382	0.9461349932061989	0.0	cellular anatomical entity
GO:0070830	16515	54	3	1	63	1	2	false	0.857142857142849	0.9461349932061989	4.2251694517571955E-11	bicellular tight junction assembly
GO:0048731	16515	4127	3	1	4812	1	2	false	0.8576475477984249	0.9461349932061989	0.0	system development
GO:0005886	16515	5537	3	1	6400	1	2	false	0.8651562500031486	0.9469032972475405	0.0	plasma membrane
GO:0140014	16515	993	3	1	1122	1	2	false	0.8850267379677389	0.9610837232618414	3.7397162116333345E-173	mitotic nuclear division
GO:0000902	16515	960	3	1	1057	1	1	false	0.9082308420055522	0.9772342756984022	4.187268842637695E-140	cell morphogenesis
GO:0048856	16515	4812	3	1	5265	1	1	false	0.9139601139625344	0.9772342756984022	0.0	anatomical structure development
GO:0009987	16515	12841	3	1	13878	1	1	false	0.9252774175035601	0.9817829086488157	0.0	cellular process
GO:0030154	16515	3328	3	1	3513	1	1	false	0.9473384571602879	0.9946590614468084	6.4067112836E-314	cell differentiation
GO:0048699	16515	1380	3	1	1450	1	1	false	0.9517241379311188	0.9946590614468084	3.2946673344839256E-121	generation of neurons
GO:0000280	16515	1122	3	1	1165	1	1	false	0.9630901287558652	0.9963515512909462	1.861771880780646E-79	nuclear division
GO:0003674	16515	11969	3	1	14589	2	1	false	0.9677584797929262	0.9963515512909462	0.0	molecular_function
GO:0017111	16515	1279	3	1	1312	1	1	false	0.9748475609753142	0.9963515512909462	1.671504200825845E-66	nucleoside-triphosphatase activity
GO:0099512	16515	1223	3	2	1229	2	1	false	0.9902558421206307	0.9976280437714041	2.1150941658829377E-16	supramolecular fiber
GO:0007155	16515	1255	3	1	1260	1	1	false	0.9960317460319057	0.9976280437714041	3.808723211297523E-14	cell adhesion
GO:0008150	16515	13878	3	1	14589	2	1	false	0.9976280437714042	0.9976280437714041	0.0	biological_process
GO:0000000	16515	14589	3	2	0	0	0	true	1.0	1.0	1.0	Gene Ontology
GO:0016462	16515	1312	3	1	1312	1	1	true	1.0	1.0	1.0	pyrophosphatase activity
GO:0016818	16515	1312	3	1	1312	1	1	true	1.0	1.0	1.0	hydrolase activity, acting on acid anhydrides, in phosphorus-containing anhydrides
