## Supplementary File S3 for "PIGNON: A protein-protein interaction-guided functional enrichment analysis for quantitative proteomics": table-mcl2_cluster1100-Parent-Child-Union-Benjamini-Hochberg.txt

ID	Pop.total	Pop.term	Study.total	Study.term	Pop.family	Study.family	nparents	is.trivial	p	p.adjusted	p.min	name
GO:0090665	16515	18	3	1	4639	1	1	false	0.0038801465833090323	0.2915613147903835	6.684115307937032E-51	glycoprotein complex
GO:0019707	16515	25	3	1	3053	1	2	false	0.00818866688502518	0.2915613147903835	1.3039642988056626E-62	protein-cysteine S-acyltransferase activity
GO:0016012	16515	6	3	1	455	1	2	false	0.013186813186813324	0.2915613147903835	8.387635602262936E-14	sarcoglycan complex
GO:0016011	16515	7	3	1	455	1	2	false	0.01538461538461554	0.2915613147903835	1.3076492030249593E-15	dystroglycan complex
GO:0006497	16515	76	3	1	3766	1	2	false	0.020180562931462916	0.2915613147903835	6.908781182867176E-161	protein lipidation
GO:0042158	16515	81	3	1	3976	1	3	false	0.02037223340041656	0.2915613147903835	3.6675086575329474E-171	lipoprotein biosynthetic process
GO:0042157	16515	111	3	1	5250	1	1	false	0.021142857142898524	0.2915613147903835	6.563890444493433E-233	lipoprotein metabolic process
GO:0042383	16515	123	3	1	5537	1	1	false	0.022214195412600647	0.2915613147903835	1.7970659975764357E-255	sarcolemma
GO:0018198	16515	34	3	1	1150	1	1	false	0.029565217391303213	0.3195266272189372	4.172399582787486E-66	peptidyl-cysteine modification
GO:0035886	16515	21	3	1	664	1	2	false	0.03162650602409804	0.3195266272189372	3.8159453678276205E-40	vascular smooth muscle cell differentiation
GO:0035051	16515	125	3	1	3479	1	2	false	0.03592986490374109	0.3195266272189372	3.7340542486571004E-233	cardiocyte differentiation
GO:0055006	16515	70	3	1	1916	1	2	false	0.03653444676405888	0.3195266272189372	7.325926953303852E-130	cardiac cell development
GO:0016010	16515	18	3	1	455	1	2	false	0.03956043956043984	0.3195266272189372	1.288494200260424E-32	dystrophin-associated glycoprotein complex
GO:0097084	16515	9	3	1	164	1	2	false	0.054878048780489526	0.40356004250757294	5.286792255710375E-15	vascular smooth muscle cell development
GO:0043543	16515	217	3	1	3764	1	1	false	0.05765143464393899	0.40356004250757294	0.0	protein acylation
GO:0055001	16515	154	3	1	1990	1	2	false	0.07738693467336843	0.4906239730543038	1.2776158936605442E-234	muscle cell development
GO:0098797	16515	455	3	1	5728	1	2	false	0.07943435754212538	0.4906239730543038	0.0	plasma membrane protein complex
GO:0042692	16515	313	3	1	3422	1	2	false	0.09146697837521874	0.5335573738554427	0.0	muscle cell differentiation
GO:0018345	16515	27	3	1	262	1	2	false	0.10305343511449506	0.546990496304666	2.214839532743561E-37	protein palmitoylation
GO:0016746	16515	296	3	1	2841	1	1	false	0.10418866596279353	0.546990496304666	0.0	transferase activity, transferring acyl groups
GO:0007517	16515	357	3	1	3218	1	2	false	0.11093847109994649	0.5474086522825066	0.0	muscle organ development
GO:0098796	16515	1005	3	1	8532	1	2	false	0.11779184247541293	0.5474086522825066	0.0	membrane protein complex
GO:0061061	16515	577	3	1	4812	1	1	false	0.11990856192854907	0.5474086522825066	0.0	muscle structure development
GO:0090150	16515	302	3	1	2167	1	2	false	0.13936317489616462	0.58044094209411	0.0	establishment of protein localization to membrane
GO:0051145	16515	49	3	1	313	1	1	false	0.1565495207667642	0.58044094209411	1.681298318670784E-58	smooth muscle cell differentiation
GO:0007507	16515	522	3	1	3325	1	2	false	0.1569924812032556	0.58044094209411	0.0	heart development
GO:0001944	16515	651	3	1	4127	1	2	false	0.15774170099329327	0.58044094209411	0.0	vasculature development
GO:0072358	16515	659	3	1	4127	1	2	false	0.15968015507614733	0.58044094209411	0.0	cardiovascular system development
GO:0016409	16515	29	3	1	178	1	1	false	0.16292134831461438	0.58044094209411	5.401259999806372E-34	palmitoyltransferase activity
GO:0046907	16515	1873	3	1	11294	1	3	false	0.1658402691697457	0.58044094209411	0.0	intracellular transport
GO:0016417	16515	31	3	1	178	1	1	false	0.17415730337079505	0.5898876404494672	2.277875838844542E-35	S-acyltransferase activity
GO:0060537	16515	353	3	1	1798	1	1	false	0.1963292547276727	0.6442053670751761	0.0	muscle tissue development
GO:1901566	16515	1676	3	1	7864	1	2	false	0.21312309257414314	0.6781189309177282	0.0	organonitrogen compound biosynthetic process
GO:0072359	16515	983	3	1	4127	1	1	false	0.23818754543218112	0.7355791844229124	0.0	circulatory system development
GO:0072657	16515	581	3	1	2012	1	1	false	0.2887673956261367	0.8225700972770357	0.0	protein localization to membrane
GO:0055007	16515	100	3	1	340	1	3	false	0.2941176470587859	0.8225700972770357	7.44266678569043E-89	cardiac muscle cell differentiation
GO:0048738	16515	191	3	1	642	1	2	false	0.2975077881619351	0.8225700972770357	5.453134911475516E-169	cardiac muscle tissue development
GO:0006605	16515	406	3	1	1362	1	1	false	0.29809104258455543	0.8225700972770357	0.0	protein targeting
GO:0018193	16515	1150	3	1	3764	1	1	false	0.3055260361314704	0.8225700972770357	0.0	peptidyl-amino acid modification
GO:0006612	16515	185	3	1	506	1	2	false	0.3656126482214011	0.9142265059076395	1.4086838666207554E-143	protein targeting to membrane
GO:0055013	16515	66	3	1	177	1	3	false	0.37288135593222094	0.9142265059076395	2.7396111606667784E-50	cardiac muscle cell development
GO:0009888	16515	1798	3	1	4812	1	1	false	0.3736492103072989	0.9142265059076395	0.0	tissue development
GO:0048468	16515	1897	3	1	5006	1	3	false	0.3789452656821435	0.9142265059076395	0.0	cell development
GO:0045184	16515	1978	3	1	5129	1	2	false	0.3856502242142764	0.9142265059076395	0.0	establishment of protein localization
GO:0048747	16515	59	3	1	141	1	1	false	0.41843971631207055	0.9142265059076395	3.4731304163796704E-41	muscle fiber development
GO:0009059	16515	3643	3	1	8388	1	2	false	0.43431092036376584	0.9142265059076395	0.0	macromolecule biosynthetic process
GO:0034645	16515	3359	3	1	7536	1	3	false	0.4457271762219222	0.9142265059076395	0.0	cellular macromolecule biosynthetic process
GO:0016740	16515	2841	3	1	6357	1	1	false	0.4469089193007851	0.9142265059076395	0.0	transferase activity
GO:0071705	16515	2183	3	1	4702	1	1	false	0.4642705231834458	0.9142265059076395	0.0	nitrogen compound transport
GO:0051641	16515	2730	3	1	5875	1	1	false	0.46468085106490864	0.9142265059076395	0.0	cellular localization
GO:0048869	16515	3513	3	1	13027	2	2	false	0.4666342097695012	0.9142265059076395	0.0	cellular developmental process
GO:0006886	16515	1362	3	1	2870	1	3	false	0.47456445993091895	0.9142265059076395	0.0	intracellular protein transport
GO:0033036	16515	2808	3	1	5875	1	1	false	0.47795744680895536	0.9142265059076395	0.0	macromolecule localization
GO:0140096	16515	3053	3	1	6357	1	1	false	0.4802579833254222	0.9142265059076395	0.0	catalytic activity, acting on a protein
GO:0009058	16515	4757	3	1	9406	1	1	false	0.5057410163721884	0.9142265059076395	0.0	biosynthetic process
GO:0071944	16515	5612	3	1	10934	1	1	false	0.5132613865040625	0.9142265059076395	0.0	cell periphery
GO:0044249	16515	4600	3	1	8896	1	2	false	0.5170863309352786	0.9142265059076395	0.0	cellular biosynthetic process
GO:1901576	16515	4681	3	1	9027	1	2	false	0.518555444775452	0.9142265059076395	0.0	organic substance biosynthetic process
GO:0043412	16515	3949	3	1	7606	1	1	false	0.5191953720732142	0.9142265059076395	0.0	macromolecule modification
GO:0071702	16515	2495	3	1	4702	1	1	false	0.5306252658462377	0.9142265059076395	0.0	organic substance transport
GO:0003824	16515	6357	3	1	11969	1	1	false	0.5311220653368192	0.9142265059076395	0.0	catalytic activity
GO:0018231	16515	19	3	1	34	1	1	false	0.558823529411763	0.9325396825395708	5.388025324925869E-10	peptidyl-S-diacylglycerol-L-cysteine biosynthetic process from peptidyl-cysteine
GO:0055002	16515	141	3	1	252	1	2	false	0.5595238095237425	0.9325396825395708	1.6364738401455845E-74	striated muscle cell development
GO:0016020	16515	6329	3	1	10934	1	1	false	0.5788366563045235	0.9424162968937785	0.0	membrane
GO:0019538	16515	5250	3	1	8935	1	3	false	0.5875769445978096	0.9424162968937785	0.0	protein metabolic process
GO:0070727	16515	2015	3	1	3370	1	2	false	0.5979228486657159	0.9424162968937785	0.0	cellular macromolecule localization
GO:0016747	16515	178	3	1	296	1	1	false	0.6013513513512682	0.9424162968937785	7.57658746519481E-86	transferase activity, transferring acyl groups other than amino-acyl groups
GO:0032502	16515	5265	3	1	13878	2	1	false	0.6148445949070811	0.9472934472934489	0.0	developmental process
GO:0032991	16515	4639	3	1	11845	2	1	false	0.6299207126241301	0.9472934472934489	0.0	protein-containing complex
GO:0048513	16515	3125	3	1	4812	1	2	false	0.6494181213633105	0.9472934472934489	0.0	animal organ development
GO:0005575	16515	11845	3	2	14589	2	1	false	0.6591923897048987	0.9472934472934489	0.0	cellular_component
GO:0051179	16515	5875	3	1	13878	2	1	false	0.6674714852900016	0.9472934472934489	0.0	localization
GO:0044267	16515	4687	3	1	7022	1	2	false	0.6674736542281041	0.9472934472934489	0.0	cellular protein metabolic process
GO:0032501	16515	6028	3	1	13878	2	1	false	0.6800651759953393	0.9472934472934489	0.0	multicellular organismal process
GO:1901564	16515	6170	3	1	9003	1	2	false	0.6853271131903249	0.9472934472934489	0.0	organonitrogen compound metabolic process
GO:0007275	16515	4343	3	1	6284	1	2	false	0.6911203055396322	0.9472934472934489	0.0	multicellular organism development
GO:0036211	16515	3764	3	1	5415	1	2	false	0.6951061865182656	0.9472934472934489	0.0	protein modification process
GO:0018230	16515	19	3	1	27	1	2	false	0.7037037037037048	0.9472934472934489	4.504352330439263E-7	peptidyl-L-cysteine S-palmitoylation
GO:0044260	16515	6589	3	1	9167	1	2	false	0.7187738627761757	0.955332349259474	0.0	cellular macromolecule metabolic process
GO:0051146	16515	240	3	1	313	1	1	false	0.7667731629392565	0.9940908324389506	2.7637891051237353E-73	striated muscle cell differentiation
GO:0015833	16515	1929	3	1	2495	1	2	false	0.7731462925850212	0.9940908324389506	0.0	peptide transport
GO:0034613	16515	2012	3	1	2533	1	2	false	0.7943150414545266	0.9940908324389506	0.0	cellular protein localization
GO:0006464	16515	3764	3	1	4687	1	2	false	0.8030723277178098	0.9940908324389506	0.0	cellular protein modification process
GO:0051234	16515	4792	3	1	5875	1	1	false	0.8156595744665065	0.9940908324389506	0.0	establishment of localization
GO:0043170	16515	7606	3	1	8995	1	1	false	0.8455808782695051	0.9940908324389506	0.0	macromolecule metabolic process
GO:0009987	16515	12841	3	2	13878	2	1	false	0.8561333170471993	0.9940908324389506	0.0	cellular process
GO:0048731	16515	4127	3	1	4812	1	2	false	0.8576475477984249	0.9940908324389506	0.0	system development
GO:0019706	16515	25	3	1	29	1	2	false	0.8620689655172395	0.9940908324389506	4.210349037935241E-5	protein-cysteine S-palmitoyltransferase activity
GO:0005886	16515	5537	3	1	6400	1	2	false	0.8651562500031486	0.9940908324389506	0.0	plasma membrane
GO:0006807	16515	8339	3	1	9406	1	1	false	0.8865617690907434	0.9940908324389506	0.0	nitrogen compound metabolic process
GO:0042886	16515	1950	3	1	2183	1	1	false	0.8932661475035535	0.9940908324389506	3.676E-321	amide transport
GO:0008152	16515	9406	3	1	13878	2	1	false	0.8961792902955413	0.9940908324389506	0.0	metabolic process
GO:0044237	16515	8863	3	1	13059	2	2	false	0.8967759585791586	0.9940908324389506	0.0	cellular metabolic process
GO:0008104	16515	2531	3	1	2808	1	1	false	0.9013532763532341	0.9940908324389506	0.0	protein localization
GO:0008150	16515	13878	3	2	14589	2	1	false	0.904901259129079	0.9940908324389506	0.0	biological_process
GO:0048856	16515	4812	3	1	5265	1	1	false	0.9139601139625344	0.9940908324389506	0.0	anatomical structure development
GO:0044238	16515	8708	3	1	9406	1	1	false	0.9257920476364541	0.9940908324389506	0.0	primary metabolic process
GO:0015031	16515	1899	3	1	2008	1	2	false	0.945717131473267	0.9940908324389506	2.850273740397961E-183	protein transport
GO:0030154	16515	3328	3	1	3513	1	1	false	0.9473384571602879	0.9940908324389506	6.4067112836E-314	cell differentiation
GO:0071704	16515	8995	3	1	9406	1	1	false	0.9563044864969051	0.9940908324389506	0.0	organic substance metabolic process
GO:0014706	16515	338	3	1	353	1	1	false	0.9575070821529723	0.9940908324389506	1.0736582831189132E-26	striated muscle tissue development
GO:0003674	16515	11969	3	1	14589	2	1	false	0.9677584797929262	0.9940908324389506	0.0	molecular_function
GO:0006810	16515	4702	3	1	4792	1	1	false	0.9812186978288634	0.9940908324389506	1.9528703698435357E-193	transport
GO:0005622	16515	10525	3	1	11845	2	1	false	0.9875896147787252	0.9940908324389506	0.0	intracellular
GO:0110165	16515	10934	3	1	11845	2	1	false	0.9940908324389506	0.9940908324389506	0.0	cellular anatomical entity
GO:0000000	16515	14589	3	2	0	0	0	true	1.0	1.0	1.0	Gene Ontology
