## Supplementary File S3 for "PIGNON: A protein-protein interaction-guided functional enrichment analysis for quantitative proteomics": table-mcl2_cluster1101-Parent-Child-Union-Benjamini-Hochberg.txt

ID	Pop.total	Pop.term	Study.total	Study.term	Pop.family	Study.family	nparents	is.trivial	p	p.adjusted	p.min	name
GO:0042405	16515	11	3	1	3410	1	2	false	0.0032258064516098653	0.39765176070035313	5.595894260577672E-32	nuclear inclusion body
GO:0045103	16515	48	3	1	12841	1	1	false	0.0037380266334282263	0.39765176070035313	8.305414478810217E-137	intermediate filament-based process
GO:1905898	16515	35	3	1	4931	1	4	false	0.007097951733935982	0.39765176070035313	6.516800512803352E-90	positive regulation of response to endoplasmic reticulum stress
GO:0031975	16515	1126	3	2	10934	2	1	false	0.010596745285525186	0.39765176070035313	0.0	envelope
GO:0033558	16515	37	3	1	3096	1	3	false	0.01195090439275748	0.39765176070035313	1.1827549600795516E-86	protein deacetylase activity
GO:0016234	16515	75	3	1	11683	2	2	false	0.012798502963142954	0.39765176070035313	2.7002816658861376E-196	inclusion body
GO:0019213	16515	43	3	1	3358	1	1	false	0.01280524121501225	0.39765176070035313	1.8921646189341305E-99	deacetylase activity
GO:0031967	16515	1126	3	2	9029	2	3	false	0.015540311131677288	0.39765176070035313	0.0	organelle envelope
GO:0005739	16515	1076	3	2	8452	2	2	false	0.016193963105444246	0.39765176070035313	0.0	mitochondrion
GO:0016363	16515	106	3	1	10934	2	2	false	0.01929595584036957	0.41838254062803404	1.4806884662434509E-258	nuclear matrix
GO:0034399	16515	128	3	1	10934	2	2	false	0.023277220175684687	0.41838254062803404	8.841839281745231E-302	nuclear periphery
GO:0098732	16515	98	3	1	3949	1	1	false	0.024816409217538447	0.41838254062803404	1.1109645542587431E-198	macromolecule deacylation
GO:0035601	16515	97	3	1	3765	1	2	false	0.025763612217830495	0.41838254062803404	4.738700537808456E-195	protein deacylation
GO:0016810	16515	89	3	1	3358	1	1	false	0.026503871352002155	0.41838254062803404	8.081312179178957E-178	hydrolase activity, acting on carbon-nitrogen (but not peptide) bonds
GO:0045104	16515	47	3	1	1442	1	2	false	0.03259361997227385	0.41846028474190233	1.863921689086643E-89	intermediate filament cytoskeleton organization
GO:0035520	16515	9	3	1	257	1	1	false	0.03501945525291883	0.41846028474190233	8.548342373692236E-17	monoubiquitinated protein deubiquitination
GO:0006515	16515	24	3	1	680	1	1	false	0.03529411764706507	0.41846028474190233	9.791080844407E-45	protein quality control for misfolded or incompletely synthesized proteins
GO:0051117	16515	80	3	1	2163	1	1	false	0.036985668053656544	0.41846028474190233	4.9272097109294894E-148	ATPase binding
GO:0007610	16515	528	3	1	13878	1	1	false	0.038045827929323164	0.41846028474190233	0.0	behavior
GO:0035966	16515	197	3	1	4840	1	2	false	0.04070247933870015	0.41846028474190233	0.0	response to topologically incorrect protein
GO:0061578	16515	11	3	1	260	1	2	false	0.04230769230769168	0.41846028474190233	1.3476624327744952E-19	Lys63-specific deubiquitinase activity
GO:0031966	16515	666	3	2	3192	2	2	false	0.04348166718894878	0.41846028474190233	0.0	mitochondrial membrane
GO:0035967	16515	158	3	1	3628	1	3	false	0.04355016538037897	0.41846028474190233	2.224284622106452E-281	cellular response to topologically incorrect protein
GO:0009408	16515	164	3	1	3584	1	2	false	0.045758928571507915	0.4213634672626354	1.759220657776601E-288	response to heat
GO:0035640	16515	26	3	1	528	1	1	false	0.04924242424241732	0.43530303030296913	1.2270687970146766E-44	exploration behavior
GO:0101005	16515	260	3	1	4821	1	2	false	0.05393071976773841	0.4535472315224907	0.0	ubiquitinyl hydrolase activity
GO:0030029	16515	719	3	1	12841	1	1	false	0.055992523946548946	0.4535472315224907	0.0	actin filament-based process
GO:1990380	16515	15	3	1	260	1	2	false	0.05769230769230696	0.4535472315224907	1.1766354451832002E-24	Lys48-specific deubiquitinase activity
GO:0061617	16515	9	3	1	148	1	2	false	0.060810810810808816	0.4535472315224907	1.36498884562684E-14	MICOS complex
GO:1903364	16515	133	3	1	2147	1	5	false	0.061946902654821806	0.4535472315224907	7.112732876714284E-216	positive regulation of cellular protein catabolic process
GO:0034605	16515	126	3	1	1954	1	2	false	0.06448311156598854	0.4535472315224907	3.2186003687555767E-202	cellular response to heat
GO:0030155	16515	631	3	1	9139	1	2	false	0.06904475325534028	0.4535472315224907	0.0	regulation of cell adhesion
GO:0036503	16515	97	3	1	1393	1	3	false	0.06963388370417435	0.4535472315224907	3.2078409445405612E-152	ERAD pathway
GO:0007017	16515	896	3	1	12841	1	1	false	0.06977649715730626	0.4535472315224907	0.0	microtubule-based process
GO:1904294	16515	15	3	1	197	1	4	false	0.0761421319796912	0.465606236173989	8.64730188937109E-23	positive regulation of ERAD pathway
GO:1903362	16515	239	3	1	3110	1	4	false	0.0768488745982156	0.465606236173989	0.0	regulation of cellular protein catabolic process
GO:0080135	16515	675	3	1	8569	1	3	false	0.07877231882385485	0.465606236173989	0.0	regulation of cellular response to stress
GO:0031331	16515	344	3	1	4074	1	4	false	0.08443789887078867	0.465606236173989	0.0	positive regulation of cellular catabolic process
GO:0098798	16515	238	3	1	5345	2	2	false	0.08708044621674142	0.465606236173989	0.0	mitochondrial protein complex
GO:0022610	16515	1260	3	1	13878	1	1	false	0.09079118028583293	0.465606236173989	0.0	biological adhesion
GO:0045732	16515	208	3	1	2261	1	4	false	0.09199469261388316	0.465606236173989	9.025196788098255E-301	positive regulation of protein catabolic process
GO:0009896	16515	406	3	1	4401	1	3	false	0.09225176096358258	0.465606236173989	0.0	positive regulation of catabolic process
GO:0098800	16515	123	3	1	1332	1	3	false	0.09234234234242553	0.465606236173989	1.9742379568254538E-177	inner mitochondrial membrane protein complex
GO:1905897	16515	80	3	1	863	1	2	false	0.09269988412513808	0.465606236173989	4.123908604900791E-115	regulation of response to endoplasmic reticulum stress
GO:0031304	16515	45	3	1	468	1	2	false	0.09615384615384952	0.4722222222222387	7.345733894925604E-64	intrinsic component of mitochondrial inner membrane
GO:0016569	16515	437	3	1	4154	1	2	false	0.10519980741450526	0.48267485348952466	0.0	covalent chromatin modification
GO:0051788	16515	21	3	1	197	1	1	false	0.1065989847715676	0.48267485348952466	1.0103134948671967E-28	response to misfolded protein
GO:1904292	16515	30	3	1	276	1	3	false	0.10869565217391855	0.48267485348952466	8.06590742410849E-41	regulation of ERAD pathway
GO:0006325	16515	713	3	1	6509	1	2	false	0.1095406360421305	0.48267485348952466	0.0	chromatin organization
GO:0016570	16515	421	3	1	3779	1	2	false	0.1114051336332747	0.48267485348952466	0.0	histone modification
GO:0071218	16515	18	3	1	161	1	2	false	0.1118012422360259	0.48267485348952466	3.250965695072853E-24	cellular response to misfolded protein
GO:0042176	16515	371	3	1	3259	1	3	false	0.11383860079786708	0.48267485348952466	0.0	regulation of protein catabolic process
GO:0031090	16515	3159	3	2	9284	2	2	false	0.11575460287305342	0.48267485348952466	0.0	organelle membrane
GO:0070536	16515	32	3	1	257	1	1	false	0.12451361867704404	0.49556175206230724	1.503120411283182E-41	protein K63-linked deubiquitination
GO:0071108	16515	32	3	1	257	1	1	false	0.12451361867704404	0.49556175206230724	1.503120411283182E-41	protein K48-linked deubiquitination
GO:0045862	16515	337	3	1	2646	1	3	false	0.12736205593367403	0.49556175206230724	0.0	positive regulation of proteolysis
GO:1903052	16515	115	3	1	889	1	4	false	0.12935883014625596	0.49556175206230724	4.9177779449436526E-148	positive regulation of proteolysis involved in cellular protein catabolic process
GO:0070646	16515	273	3	1	2082	1	2	false	0.131123919308356	0.49556175206230724	0.0	protein modification by small protein removal
GO:0006259	16515	942	3	1	7103	1	2	false	0.1326200197101316	0.49556175206230724	0.0	DNA metabolic process
GO:0031329	16515	772	3	1	5738	1	3	false	0.13454165214361283	0.49556175206230724	0.0	regulation of cellular catabolic process
GO:0044389	16515	301	3	1	2163	1	1	false	0.13915857605189538	0.504164677171621	0.0	ubiquitin-like protein ligase binding
GO:0034976	16515	281	3	1	1926	1	1	false	0.1458982346832778	0.5060339013609884	0.0	response to endoplasmic reticulum stress
GO:0044257	16515	735	3	1	4887	1	3	false	0.15039901780179296	0.5060339013609884	0.0	cellular protein catabolic process
GO:0009894	16515	925	3	1	6072	1	2	false	0.15233860342603214	0.5060339013609884	0.0	regulation of catabolic process
GO:0044265	16515	1103	3	1	7226	1	3	false	0.15264323277102665	0.5060339013609884	0.0	cellular macromolecule catabolic process
GO:0098573	16515	74	3	1	927	2	2	false	0.15336171164566315	0.5060339013609884	1.802561914876669E-111	intrinsic component of mitochondrial membrane
GO:0009628	16515	1117	3	1	7281	1	1	false	0.15341299272029965	0.5060339013609884	0.0	response to abiotic stimulus
GO:0030163	16515	878	3	1	5628	1	3	false	0.1560056858560835	0.5070184790322713	0.0	protein catabolic process
GO:0031224	16515	908	3	1	10934	2	2	false	0.15919813970476054	0.5098954909384359	0.0	intrinsic component of membrane
GO:0009057	16515	1319	3	1	8030	1	2	false	0.16425902864220246	0.5185892189989535	0.0	macromolecule catabolic process
GO:0016575	16515	74	3	1	434	1	2	false	0.17050691244237756	0.5307327837995132	1.6410556782619386E-85	histone deacetylation
GO:0005730	16515	890	3	1	5098	1	2	false	0.17457826598652001	0.5358582886530683	0.0	nucleolus
GO:1901565	16515	1167	3	1	6503	1	2	false	0.17945563586046986	0.5432835003447102	0.0	organonitrogen compound catabolic process
GO:0031300	16515	343	3	1	3573	2	2	false	0.18280424698188383	0.5441213202496618	0.0	intrinsic component of organelle membrane
GO:1903050	16515	207	3	1	1121	1	3	false	0.18465655664581282	0.5441213202496618	4.1278151263243494E-232	regulation of proteolysis involved in cellular protein catabolic process
GO:0005759	16515	457	3	1	4452	2	2	false	0.19478455935175645	0.5580423754101227	0.0	mitochondrial matrix
GO:0030162	16515	660	3	1	3385	1	2	false	0.19497784342713625	0.5580423754101227	0.0	regulation of proteolysis
GO:0009266	16515	220	3	1	1117	1	1	false	0.19695613249769037	0.5580423754101227	6.843214967461627E-240	response to temperature stimulus
GO:0006289	16515	106	3	1	517	1	1	false	0.20502901353964853	0.5735621771172446	2.877913360346879E-113	nucleotide-excision repair
GO:0008233	16515	1074	3	1	5075	1	3	false	0.21162561576334948	0.5772099569206737	0.0	peptidase activity
GO:1901800	16515	100	3	1	469	1	3	false	0.21321961620467525	0.5772099569206737	6.3105236468578775E-105	positive regulation of proteasomal protein catabolic process
GO:1901575	16515	1956	3	1	9133	1	2	false	0.21416840030540835	0.5772099569206737	0.0	organic substance catabolic process
GO:0098796	16515	1005	3	1	8532	2	2	false	0.2217209478914215	0.5836586928691501	0.0	membrane protein complex
GO:0005740	16515	703	3	2	1492	2	2	false	0.2218431230814869	0.5836586928691501	0.0	mitochondrial envelope
GO:0032592	16515	73	3	1	318	1	2	false	0.2295597484276892	0.5878305134940641	7.431659902502291E-74	integral component of mitochondrial membrane
GO:0044248	16515	2055	3	1	8923	1	2	false	0.23030370951582915	0.5878305134940641	0.0	cellular catabolic process
GO:0051276	16515	1114	3	1	4814	1	1	false	0.23140839218997097	0.5878305134940641	0.0	chromosome organization
GO:0080134	16515	1277	3	1	5300	1	2	false	0.24094339622574185	0.6037394405108422	0.0	regulation of response to stress
GO:0031589	16515	308	3	1	1255	1	1	false	0.245418326693309	0.6037394405108422	7.269762113801913E-303	cell-substrate adhesion
GO:0048584	16515	2094	3	1	8465	1	3	false	0.24737152983037777	0.6037394405108422	0.0	positive regulation of response to stimulus
GO:0009056	16515	2357	3	1	9406	1	1	false	0.25058473314938123	0.6037394405108422	0.0	catabolic process
GO:0010810	16515	190	3	1	730	1	2	false	0.2602739726027582	0.6037394405108422	5.050527098260635E-181	regulation of cell-substrate adhesion
GO:1901698	16515	1008	3	1	3829	1	1	false	0.26325411334523957	0.6037394405108422	0.0	response to nitrogen compound
GO:0051247	16515	1579	3	1	5964	1	4	false	0.26475519785380186	0.6037394405108422	0.0	positive regulation of protein metabolic process
GO:0032270	16515	1481	3	1	5504	1	4	false	0.2690770348842491	0.6037394405108422	0.0	positive regulation of cellular protein metabolic process
GO:0031325	16515	2641	3	1	9799	1	4	false	0.26951729768258487	0.6037394405108422	0.0	positive regulation of cellular metabolic process
GO:0070932	16515	20	3	1	74	1	1	false	0.2702702702702693	0.6037394405108422	1.6978220822956228E-18	histone H3 deacetylation
GO:0009893	16515	2828	3	1	10458	1	3	false	0.2704149933068421	0.6037394405108422	0.0	positive regulation of metabolic process
GO:0005737	16515	6076	3	2	11683	2	2	false	0.27045341452748134	0.6037394405108422	0.0	cytoplasm
GO:0019866	16515	497	3	1	3303	2	2	false	0.2783362517743668	0.6151231164213506	0.0	organelle inner membrane
GO:0070647	16515	1066	3	1	3764	1	1	false	0.2832093517531884	0.6167659328021027	0.0	protein modification by small protein conjugation or removal
GO:0042175	16515	976	3	1	6329	2	2	false	0.28466119975481663	0.6167659328021027	0.0	nuclear outer membrane-endoplasmic reticulum membrane network
GO:0033554	16515	1926	3	1	6548	1	2	false	0.294135613927245	0.6271316911402546	0.0	cellular response to stress
GO:0051173	16515	2492	3	1	8444	1	3	false	0.29512079583070805	0.6271316911402546	0.0	positive regulation of nitrogen compound metabolic process
GO:0007010	16515	1441	3	1	4814	1	1	false	0.2993352721239803	0.6300294775180919	0.0	cytoskeleton organization
GO:0030054	16515	1821	3	1	10934	2	1	false	0.30536499724871	0.636657211244952	0.0	cell junction
GO:0006508	16515	1639	3	1	5250	1	1	false	0.3121904761908783	0.6420970178135221	0.0	proteolysis
GO:0010243	16515	931	3	1	2967	1	2	false	0.31378496798126876	0.6420970178135221	0.0	response to organonitrogen compound
GO:0099536	16515	688	3	1	2147	1	2	false	0.3204471355378102	0.6497139170078536	0.0	synaptic signaling
GO:0007267	16515	1687	3	1	5153	1	2	false	0.3273821075087925	0.6577404159949376	0.0	cell-cell signaling
GO:0010604	16515	2560	3	1	7739	1	3	false	0.33079209200210213	0.6586040750672484	0.0	positive regulation of macromolecule metabolic process
GO:0016020	16515	6329	3	2	10934	2	1	false	0.3350295766107691	0.6610851467051784	0.0	membrane
GO:1901363	16515	3236	3	1	9221	1	1	false	0.3509380761330863	0.6863479188089564	0.0	heterocyclic compound binding
GO:0048522	16515	4621	3	1	12886	1	3	false	0.3586062393309947	0.687586864713978	0.0	positive regulation of cellular process
GO:0097159	16515	3307	3	1	9221	1	1	false	0.35863789177102323	0.687586864713978	0.0	organic cyclic compound binding
GO:0019899	16515	2163	3	1	5904	1	1	false	0.3663617886166677	0.687586864713978	0.0	enzyme binding
GO:0061136	16515	177	3	1	483	1	2	false	0.3664596273291161	0.687586864713978	3.978982447778155E-137	regulation of proteasomal protein catabolic process
GO:0023052	16515	5095	3	1	13878	1	1	false	0.36712782821832307	0.687586864713978	0.0	signaling
GO:0051246	16515	2575	3	1	6895	1	4	false	0.373459028281628	0.6885381745897796	0.0	regulation of protein metabolic process
GO:0032268	16515	2427	3	1	6488	1	3	false	0.37407521578362996	0.6885381745897796	0.0	regulation of cellular protein metabolic process
GO:0048583	16515	3777	3	1	9953	1	2	false	0.3794835727913067	0.6885381745897796	0.0	regulation of response to stimulus
GO:0048518	16515	5275	3	1	13878	1	2	false	0.380097996832367	0.6885381745897796	0.0	positive regulation of biological process
GO:0004407	16515	36	3	1	91	1	3	false	0.39560439560439464	0.7096554383471457	3.493322474201547E-26	histone deacetylase activity
GO:0007154	16515	5113	3	1	12841	1	1	false	0.39817771201378316	0.7096554383471457	0.0	cell communication
GO:0051603	16515	680	3	1	1685	1	2	false	0.40356083086041356	0.7134955489612111	0.0	proteolysis involved in cellular protein catabolic process
GO:0031301	16515	317	3	1	775	1	2	false	0.409032258064578	0.71742959549422	6.900865278479719E-227	integral component of organelle membrane
GO:0030036	16515	629	3	1	1519	1	2	false	0.41408821593183887	0.7205787064640661	0.0	actin cytoskeleton organization
GO:0031323	16515	4758	3	1	11275	1	3	false	0.4219955654100258	0.7231640464632201	0.0	regulation of cellular metabolic process
GO:0006974	16515	813	3	1	1926	1	1	false	0.4221183800622416	0.7231640464632201	0.0	cellular response to DNA damage stimulus
GO:0019222	16515	5105	3	1	11880	1	2	false	0.42971380471658216	0.7262205159822208	0.0	regulation of metabolic process
GO:0006281	16515	517	3	1	1201	1	2	false	0.4304746044962485	0.7262205159822208	0.0	DNA repair
GO:0000226	16515	727	3	1	1603	1	2	false	0.4535246412975962	0.7552441128724569	0.0	microtubule cytoskeleton organization
GO:0051716	16515	5952	3	1	13037	1	2	false	0.4565467515523633	0.7552441128724569	0.0	cellular response to stimulus
GO:0070887	16515	2939	3	1	6418	1	2	false	0.4579308195697249	0.7552441128724569	0.0	cellular response to chemical stimulus
GO:0090304	16515	3833	3	1	8019	1	2	false	0.4779897742858977	0.7688356927896802	0.0	nucleic acid metabolic process
GO:0140096	16515	3053	3	1	6357	1	1	false	0.4802579833254222	0.7688356927896802	0.0	catalytic activity, acting on a protein
GO:0071840	16515	6683	3	1	13878	1	1	false	0.4815535379752995	0.7688356927896802	0.0	cellular component organization or biogenesis
GO:0006950	16515	3575	3	1	7281	1	1	false	0.4910039829684965	0.7688356927896802	0.0	response to stress
GO:0006139	16515	4384	3	1	8848	1	5	false	0.49547920433637904	0.7688356927896802	0.0	nucleobase-containing compound metabolic process
GO:0016043	16515	6509	3	1	12854	1	2	false	0.5063793371695241	0.7688356927896802	0.0	cellular component organization
GO:0046483	16515	4528	3	1	8863	1	1	false	0.5108879611877025	0.7688356927896802	0.0	heterocycle metabolic process
GO:0051171	16515	4412	3	1	8635	1	2	false	0.5109438332384818	0.7688356927896802	0.0	regulation of nitrogen compound metabolic process
GO:0080090	16515	4581	3	1	8908	1	2	false	0.5142568477784497	0.7688356927896802	0.0	regulation of primary metabolic process
GO:0005789	16515	960	3	1	3161	2	2	false	0.5152351242787352	0.7688356927896802	0.0	endoplasmic reticulum membrane
GO:0006725	16515	4570	3	1	8863	1	1	false	0.5156267629462289	0.7688356927896802	0.0	cellular aromatic compound metabolic process
GO:0043412	16515	3949	3	1	7606	1	1	false	0.5191953720732142	0.7688356927896802	0.0	macromolecule modification
GO:0010498	16515	456	3	1	878	1	2	false	0.519362186788245	0.7688356927896802	3.558302174652053E-263	proteasomal protein catabolic process
GO:0050896	16515	7281	3	1	13878	1	1	false	0.5246433203680587	0.7688356927896802	0.0	response to stimulus
GO:0042221	16515	3829	3	1	7281	1	1	false	0.5258893009187912	0.7688356927896802	0.0	response to chemical
GO:0016787	16515	3358	3	1	6357	1	1	false	0.5282365895857171	0.7688356927896802	0.0	hydrolase activity
GO:1901360	16515	4777	3	1	8995	1	1	false	0.5310728182328325	0.7688356927896802	0.0	organic cyclic compound metabolic process
GO:0003824	16515	6357	3	1	11969	1	1	false	0.5311220653368192	0.7688356927896802	0.0	catalytic activity
GO:0012505	16515	3456	3	1	10934	2	3	false	0.5322708642390094	0.7688356927896802	0.0	endomembrane system
GO:0043632	16515	602	3	1	1103	1	1	false	0.5457842248411829	0.7804289202208877	0.0	modification-dependent macromolecule catabolic process
GO:0001012	16515	829	3	1	1506	1	1	false	0.5504648074372095	0.7804289202208877	0.0	RNA polymerase II regulatory region DNA binding
GO:0034641	16515	5039	3	1	9147	1	2	false	0.5508910025088619	0.7804289202208877	0.0	cellular nitrogen compound metabolic process
GO:0019783	16515	355	3	1	622	1	1	false	0.5707395498392939	0.8033977102833373	9.176914798745161E-184	ubiquitin-like protein-specific protease activity
GO:0060255	16515	4602	3	1	7947	1	2	false	0.5790864477184862	0.8099880059859839	0.0	regulation of macromolecule metabolic process
GO:0016811	16515	52	3	1	89	1	1	false	0.584269662921341	0.8115906547257244	6.724995294817868E-26	hydrolase activity, acting on carbon-nitrogen (but not peptide) bonds, in linear amides
GO:0019538	16515	5250	3	1	8935	1	3	false	0.5875769445978096	0.8115906547257244	0.0	protein metabolic process
GO:0031974	16515	3948	3	1	10934	2	1	false	0.5917966410028784	0.8123419730536406	0.0	membrane-enclosed lumen
GO:0008234	16515	622	3	1	1042	1	1	false	0.5969289827253581	0.8143290443352107	3.040490279962583E-304	cysteine-type peptidase activity
GO:0001067	16515	1507	3	1	2455	1	1	false	0.6138492871691265	0.8306803862516392	0.0	regulatory region nucleic acid binding
GO:0031305	16515	45	3	1	73	1	2	false	0.6164383561643858	0.8306803862516392	8.158943815315171E-21	integral component of mitochondrial inner membrane
GO:0031981	16515	2789	3	1	4497	1	2	false	0.6201912386041649	0.8306803862516392	0.0	nuclear lumen
GO:0032991	16515	4639	3	1	11845	2	1	false	0.6299207126241301	0.83486126734153	0.0	protein-containing complex
GO:0050794	16515	8239	3	1	12995	1	2	false	0.6340130819556123	0.83486126734153	0.0	regulation of cellular process
GO:0043161	16515	403	3	1	635	1	2	false	0.6346456692912988	0.83486126734153	2.8386962439804797E-180	proteasome-mediated ubiquitin-dependent protein catabolic process
GO:0005515	16515	5904	3	1	9221	1	1	false	0.6402776271612878	0.8352860642761432	0.0	protein binding
GO:0050789	16515	8917	3	1	13878	1	2	false	0.6425277417508793	0.8352860642761432	0.0	regulation of biological process
GO:0043227	16515	7507	3	2	9283	2	1	false	0.6539507789273495	0.8367806188677447	0.0	membrane-bounded organelle
GO:0005575	16515	11845	3	2	14589	2	1	false	0.6591923897048987	0.8367806188677447	0.0	cellular_component
GO:0043231	16515	7335	3	2	9029	2	2	false	0.6599481570113728	0.8367806188677447	0.0	intracellular membrane-bounded organelle
GO:0044267	16515	4687	3	1	7022	1	2	false	0.6674736542281041	0.8367806188677447	0.0	cellular protein metabolic process
GO:0043233	16515	3948	3	1	9283	2	2	false	0.6697388258474452	0.8367806188677447	0.0	organelle lumen
GO:0045202	16515	1222	3	1	1821	1	1	false	0.6710598572206609	0.8367806188677447	0.0	synapse
GO:0008152	16515	9406	3	1	13878	1	1	false	0.6777633664824914	0.8367806188677447	0.0	metabolic process
GO:0044237	16515	8863	3	1	13059	1	2	false	0.678689026725022	0.8367806188677447	0.0	cellular metabolic process
GO:0005773	16515	3678	3	1	8452	2	2	false	0.6809885589101732	0.8367806188677447	0.0	vacuole
GO:0070013	16515	3948	3	1	9004	2	2	false	0.6847134177537803	0.8367806188677447	0.0	intracellular organelle lumen
GO:1901564	16515	6170	3	1	9003	1	2	false	0.6853271131903249	0.8367806188677447	0.0	organonitrogen compound metabolic process
GO:0065007	16515	9584	3	1	13878	1	1	false	0.6905894221131463	0.8385728697088206	0.0	biological regulation
GO:0036211	16515	3764	3	1	5415	1	2	false	0.6951061865182656	0.8394451760685065	0.0	protein modification process
GO:0005634	16515	3375	3	1	7335	2	1	false	0.7085663712699258	0.8473170027573009	0.0	nucleus
GO:0043229	16515	9004	3	2	10673	2	2	false	0.711689257491939	0.8473170027573009	0.0	intracellular organelle
GO:0071310	16515	2428	3	1	3396	1	2	false	0.7149587750292418	0.8473170027573009	0.0	cellular response to organic substance
GO:0044260	16515	6589	3	1	9167	1	2	false	0.7187738627761757	0.8473170027573009	0.0	cellular macromolecule metabolic process
GO:0043226	16515	9283	3	2	10934	2	1	false	0.7207945543817764	0.8473170027573009	0.0	organelle
GO:0036459	16515	260	3	1	355	1	2	false	0.732394366197207	0.8544926796703164	5.8410386919924E-89	thiol-dependent ubiquitinyl hydrolase activity
GO:0043228	16515	4536	3	1	9283	2	1	false	0.7385328993778939	0.8544926796703164	0.0	non-membrane-bounded organelle
GO:0006996	16515	4814	3	1	6509	1	1	false	0.7395913350707962	0.8544926796703164	0.0	organelle organization
GO:0003676	16515	2455	3	1	3307	1	2	false	0.7423646809805463	0.8544926796703164	0.0	nucleic acid binding
GO:0043232	16515	4526	3	1	9010	2	2	false	0.7523530606771349	0.8615027275111234	0.0	intracellular non-membrane-bounded organelle
GO:0071944	16515	5612	3	1	10934	2	1	false	0.7631083725987806	0.8693141770326316	0.0	cell periphery
GO:0005488	16515	9221	3	1	11969	1	1	false	0.7704068844477681	0.8710618747347709	0.0	binding
GO:0010033	16515	2958	3	1	3829	1	1	false	0.7725254635656792	0.8710618747347709	0.0	response to organic substance
GO:0003677	16515	1911	3	1	2455	1	1	false	0.778411405295452	0.8732432516258625	0.0	DNA binding
GO:0044212	16515	1506	3	1	1912	1	2	false	0.7876569037650526	0.8768164265611017	0.0	transcription regulatory region DNA binding
GO:0005622	16515	10525	3	2	11845	2	1	false	0.7895315334192725	0.8768164265611017	0.0	intracellular
GO:0006464	16515	3764	3	1	4687	1	2	false	0.8030723277178098	0.8873949221281798	0.0	cellular protein modification process
GO:0016021	16515	749	3	1	908	1	1	false	0.8248898678410735	0.9069684616561058	3.3519406952242996E-182	integral component of membrane
GO:0043170	16515	7606	3	1	8995	1	1	false	0.8455808782695051	0.9249346058674685	0.0	macromolecule metabolic process
GO:0110165	16515	10934	3	2	11845	2	1	false	0.8520889902826382	0.9249346058674685	0.0	cellular anatomical entity
GO:0005743	16515	445	3	1	717	2	2	false	0.8564160102227651	0.9249346058674685	6.740170651128787E-206	mitochondrial inner membrane
GO:0019941	16515	592	3	1	690	1	2	false	0.8579710144924482	0.9249346058674685	8.138613953273877E-122	modification-dependent protein catabolic process
GO:0006807	16515	8339	3	1	9406	1	1	false	0.8865617690907434	0.9511172377138558	0.0	nitrogen compound metabolic process
GO:0009987	16515	12841	3	1	13878	1	1	false	0.9252774175035601	0.9811078774724794	0.0	cellular process
GO:0044238	16515	8708	3	1	9406	1	1	false	0.9257920476364541	0.9811078774724794	0.0	primary metabolic process
GO:0006476	16515	90	3	1	97	1	1	false	0.9278350515463719	0.9811078774724794	7.784378456034053E-11	protein deacetylation
GO:0016579	16515	257	3	1	274	1	2	false	0.9379562043795171	0.9870872436565394	2.134682099159855E-27	protein deubiquitination
GO:0031625	16515	285	3	1	301	1	1	false	0.9468438538205918	0.9917179701154066	6.914283224319179E-27	ubiquitin protein ligase binding
GO:0071704	16515	8995	3	1	9406	1	1	false	0.9563044864969051	0.9969023184708304	0.0	organic substance metabolic process
GO:0003674	16515	11969	3	1	14589	2	1	false	0.9677584797929262	0.9976280437714042	0.0	molecular_function
GO:0070011	16515	1042	3	1	1074	1	1	false	0.9702048417134437	0.9976280437714042	4.27162281241786E-62	peptidase activity, acting on L-amino acid peptides
GO:0005886	16515	5537	3	1	6400	2	2	false	0.9818353942035054	0.9976280437714042	0.0	plasma membrane
GO:0099537	16515	678	3	1	688	1	1	false	0.9854651162789891	0.9976280437714042	1.6308581617624151E-22	trans-synaptic signaling
GO:0006511	16515	587	3	1	592	1	1	false	0.9915540540541602	0.9976280437714042	1.6785235000588023E-12	ubiquitin-dependent protein catabolic process
GO:0004843	16515	258	3	1	260	1	1	false	0.9923076923076712	0.9976280437714042	2.970002970003238E-5	thiol-dependent ubiquitin-specific protease activity
GO:0098916	16515	673	3	1	678	1	1	false	0.9926253687314729	0.9976280437714042	8.500657496417303E-13	anterograde trans-synaptic signaling
GO:0007155	16515	1255	3	1	1260	1	1	false	0.9960317460319057	0.9976280437714042	3.808723211297523E-14	cell adhesion
GO:0008150	16515	13878	3	1	14589	2	1	false	0.9976280437714042	0.9976280437714042	0.0	biological_process
GO:0000000	16515	14589	3	2	0	0	0	true	1.0	1.0	1.0	Gene Ontology
GO:0007268	16515	673	3	1	673	1	1	true	1.0	1.0	1.0	chemical synaptic transmission
