## Supplementary File S3 for "PIGNON: A protein-protein interaction-guided functional enrichment analysis for quantitative proteomics": table-mcl2_cluster1102-Parent-Child-Union-Benjamini-Hochberg.txt

ID	Pop.total	Pop.term	Study.total	Study.term	Pop.family	Study.family	nparents	is.trivial	p	p.adjusted	p.min	name
GO:0006099	16515	33	3	2	8712	3	2	false	4.164545343398641E-5	0.010536299718798561	8.732724374914446E-94	tricarboxylic acid cycle
GO:0045273	16515	5	3	1	10525	3	2	false	0.0014246365118593099	0.13421615762900843	9.300009959816E-19	respiratory chain complex II
GO:0030976	16515	5	3	1	5155	2	7	false	0.0019391114488583458	0.13421615762900843	3.302787372688155E-17	thiamine pyrophosphate binding
GO:0048037	16515	463	3	2	9221	2	1	false	0.00251601962041913	0.13421615762900843	0.0	cofactor binding
GO:0046034	16515	283	3	2	9406	3	1	false	0.0026524932337748702	0.13421615762900843	0.0	ATP metabolic process
GO:0045239	16515	11	3	1	8494	3	2	false	0.003880522509850454	0.1636286991653608	2.4195476537239763E-36	tricarboxylic acid cycle enzyme complex
GO:1990204	16515	92	3	2	1314	2	1	false	0.004852540048527402	0.17538466175391898	3.9884215346946503E-144	oxidoreductase complex
GO:0043648	16515	81	3	2	923	2	1	false	0.007614517406461903	0.22393792097959397	1.421463585521689E-118	dicarboxylic acid metabolic process
GO:0045252	16515	6	3	1	730	1	2	false	0.00821917808219261	0.22393792097959397	4.856704615938651E-15	oxoglutarate dehydrogenase complex
GO:0006091	16515	491	3	2	8863	3	1	false	0.00885130122448988	0.22393792097959397	0.0	generation of precursor metabolites and energy
GO:0072521	16515	511	3	2	8470	3	5	false	0.01046249475190144	0.2406373792937331	0.0	purine-containing compound metabolic process
GO:0036094	16515	1120	3	2	9221	2	1	false	0.0147414147797671	0.2970774410459248	0.0	small molecule binding
GO:0055086	16515	656	3	2	5306	2	2	false	0.015264848749395345	0.2970774410459248	0.0	nucleobase-containing small molecule metabolic process
GO:0018335	16515	4	3	1	217	1	1	false	0.018433179723501298	0.3331138907175592	1.1128727887356074E-8	protein succinylation
GO:0019693	16515	483	3	2	3417	2	3	false	0.019944875429927025	0.33640356558476914	0.0	ribose phosphate metabolic process
GO:0006105	16515	7	3	1	619	2	2	false	0.022507332528195013	0.33667607876764255	1.497550838729169E-16	succinate metabolic process
GO:0016486	16515	25	3	1	1055	1	3	false	0.023696682464461837	0.33667607876764255	5.41748196668349E-51	peptide hormone processing
GO:0070469	16515	88	3	1	10934	3	2	false	0.023953238805603027	0.33667607876764255	1.0190585374674722E-221	respirasome
GO:0031975	16515	1126	3	2	10934	3	1	false	0.029611175903953506	0.3548113387135943	0.0	envelope
GO:0035383	16515	91	3	1	9008	3	2	false	0.030004563453487065	0.3548113387135943	2.8700392171565257E-220	thioester metabolic process
GO:0006082	16515	1019	3	2	9265	3	3	false	0.03360376060647264	0.3548113387135943	0.0	organic acid metabolic process
GO:0019637	16515	1008	3	2	9042	3	2	false	0.03448678584838062	0.3548113387135943	0.0	organophosphate metabolic process
GO:0055114	16515	1051	3	2	9406	3	1	false	0.03464088829832466	0.3548113387135943	0.0	oxidation-reduction process
GO:0006753	16515	587	3	2	3053	2	3	false	0.03691682847229449	0.3548113387135943	0.0	nucleoside phosphate metabolic process
GO:0016491	16515	757	3	2	6524	3	2	false	0.037230348002504396	0.3548113387135943	0.0	oxidoreductase activity
GO:0005749	16515	5	3	1	131	1	4	false	0.03816793893129671	0.3548113387135943	3.3601850650148533E-9	mitochondrial respiratory chain complex II, succinate dehydrogenase complex (ubiquinone)
GO:0006121	16515	4	3	1	102	1	2	false	0.039215686274509706	0.3548113387135943	2.353176494119972E-7	mitochondrial electron transport, succinate to ubiquinone
GO:1901135	16515	1073	3	2	8995	3	1	false	0.03926765803944918	0.3548113387135943	0.0	carbohydrate derivative metabolic process
GO:0031967	16515	1126	3	2	9029	3	3	false	0.04275091905738482	0.3607363377363773	0.0	organelle envelope
GO:0031966	16515	666	3	2	3192	2	2	false	0.04348166718894878	0.3607363377363773	0.0	mitochondrial membrane
GO:0005739	16515	1076	3	2	8452	3	2	false	0.044465364730736374	0.3607363377363773	0.0	mitochondrion
GO:1901681	16515	213	3	1	9221	2	1	false	0.045667756872352167	0.3607363377363773	0.0	sulfur compound binding
GO:0031974	16515	3948	3	3	10934	3	1	false	0.04705256579170139	0.3607363377363773	0.0	membrane-enclosed lumen
GO:0015980	16515	256	3	2	1103	2	2	false	0.05370602860043149	0.3996360363502696	1.0277905094124506E-258	energy derivation by oxidation of organic compounds
GO:0043543	16515	217	3	1	3764	1	1	false	0.05765143464393899	0.40819357001469925	0.0	protein acylation
GO:0042445	16515	191	3	1	9481	3	2	false	0.059233429990234544	0.40819357001469925	0.0	hormone metabolic process
GO:0016624	16515	9	3	1	138	1	1	false	0.06521739130434744	0.40819357001469925	2.609430197646809E-14	oxidoreductase activity, acting on the aldehyde or oxo group of donors, disulfide as acceptor
GO:0006104	16515	6	3	1	91	1	1	false	0.06593406593406587	0.40819357001469925	1.5002312651501993E-9	succinyl-CoA metabolic process
GO:0045283	16515	5	3	1	75	1	2	false	0.06666666666666646	0.40819357001469925	5.79394752653482E-8	fumarate reductase complex
GO:0016635	16515	3	3	1	45	1	1	false	0.06666666666666679	0.40819357001469925	7.047216349541905E-5	oxidoreductase activity, acting on the CH-CH group of donors, quinone or related compound as acceptor
GO:0016774	16515	111	3	1	1632	1	1	false	0.06801470588230388	0.40819357001469925	1.980965115726932E-175	phosphotransferase activity, carboxyl group as acceptor
GO:0016825	16515	231	3	1	3358	1	1	false	0.06879094699227475	0.40819357001469925	0.0	hydrolase activity, acting on acid phosphorus-nitrogen bonds
GO:0051604	16515	246	3	1	6967	2	2	false	0.06937677276929671	0.40819357001469925	0.0	protein maturation
GO:0009063	16515	102	3	1	1413	1	3	false	0.07218683651807775	0.4119301361752678	1.954108733716474E-158	cellular amino acid catabolic process
GO:0098803	16515	75	3	1	1018	1	2	false	0.0736738703339602	0.4119301361752678	1.0650522109072178E-115	respiratory chain complex
GO:0043233	16515	3948	3	3	9283	3	2	false	0.07689120448644716	0.4119301361752678	0.0	organelle lumen
GO:0004618	16515	111	3	1	1426	1	2	false	0.07784011220194595	0.4119301361752678	1.1175190912424194E-168	phosphoglycerate kinase activity
GO:0016052	16515	176	3	1	2252	1	2	false	0.0781527531083512	0.4119301361752678	1.9705320068870085E-267	carbohydrate catabolic process
GO:1902494	16515	1314	3	2	4639	2	1	false	0.08018718625754277	0.4140277167991494	0.0	catalytic complex
GO:0070013	16515	3948	3	3	9004	3	2	false	0.08426352174063091	0.4263734200075924	0.0	intracellular organelle lumen
GO:0098798	16515	238	3	1	5345	2	2	false	0.08708044621674142	0.4288473024809579	0.0	mitochondrial protein complex
GO:0098800	16515	123	3	1	1332	1	3	false	0.09234234234242553	0.4288473024809579	1.9742379568254538E-177	inner mitochondrial membrane protein complex
GO:0045281	16515	5	3	1	105	2	3	false	0.09340659340658887	0.4288473024809579	1.035618589378439E-8	succinate dehydrogenase complex
GO:0050660	16515	74	3	1	1541	2	3	false	0.09376522244789397	0.4288473024809579	2.4875269051361403E-128	flavin adenine dinucleotide binding
GO:0044281	16515	1811	3	2	9406	3	1	false	0.09690580623423609	0.4288473024809579	0.0	small molecule metabolic process
GO:0006520	16515	297	3	1	8872	3	3	false	0.09711445650030104	0.4288473024809579	0.0	cellular amino acid metabolic process
GO:0043603	16515	982	3	2	5039	3	1	false	0.09907516415112198	0.4288473024809579	0.0	cellular amide metabolic process
GO:0030133	16515	367	3	1	3629	1	2	false	0.10112978782020375	0.4288473024809579	0.0	transport vesicle
GO:0006119	16515	128	3	1	2456	2	4	false	0.10153844112572812	0.4288473024809579	1.258177013177386E-217	oxidative phosphorylation
GO:0043167	16515	2941	3	2	9221	2	1	false	0.10170291758441691	0.4288473024809579	0.0	ion binding
GO:0016853	16515	232	3	1	6357	3	1	false	0.10555450784049288	0.43269044642165955	0.0	isomerase activity
GO:0006790	16515	325	3	1	8863	3	1	false	0.10603481295708653	0.43269044642165955	0.0	sulfur compound metabolic process
GO:0000104	16515	5	3	1	45	1	1	false	0.11111111111111134	0.4400162818238368	8.184920266599342E-7	succinate dehydrogenase activity
GO:0016485	16515	188	3	1	1689	1	2	false	0.11130846654832235	0.4400162818238368	2.1545479480890457E-255	protein processing
GO:0046939	16515	130	3	1	2217	2	1	false	0.11386211568302135	0.4413034429639745	3.4408422572295827E-214	nucleotide phosphorylation
GO:0016627	16515	45	3	1	757	2	1	false	0.11543058438703636	0.4413034429639745	1.252948767729857E-73	oxidoreductase activity, acting on the CH-CH group of donors
GO:1901566	16515	1676	3	2	7864	3	2	false	0.11686691967820668	0.4413034429639745	0.0	organonitrogen compound biosynthetic process
GO:1901363	16515	3236	3	2	9221	2	1	false	0.12313282823111685	0.45436784817229203	0.0	heterocyclic compound binding
GO:0010817	16515	444	3	1	3583	1	1	false	0.12391850404698873	0.45436784817229203	0.0	regulation of hormone levels
GO:0051186	16515	395	3	1	8863	3	1	false	0.12784546833909566	0.45823712712686604	0.0	cofactor metabolic process
GO:0097159	16515	3307	3	2	9221	2	1	false	0.12859618982611656	0.45823712712686604	0.0	organic cyclic compound binding
GO:0005737	16515	6076	3	3	11683	3	2	false	0.14063299716086664	0.4941687261347119	0.0	cytoplasm
GO:0003824	16515	6357	3	3	11969	3	1	false	0.14979141258093986	0.5132013953955095	0.0	catalytic activity
GO:0042775	16515	84	3	1	1076	2	2	false	0.15010633699315296	0.5132013953955095	1.9635765010409117E-127	mitochondrial ATP synthesis coupled electron transport
GO:0016054	16515	231	3	1	2823	2	4	false	0.15698651328401883	0.5295678381447569	0.0	organic acid catabolic process
GO:0060205	16515	311	3	1	5414	3	3	false	0.1626495082842921	0.5350139084039122	0.0	cytoplasmic vesicle lumen
GO:0031983	16515	312	3	1	5425	3	2	false	0.16283031994901673	0.5350139084039122	0.0	vesicle lumen
GO:0034641	16515	5039	3	3	9147	3	2	false	0.16714018803771646	0.5421341996607983	0.0	cellular nitrogen compound metabolic process
GO:0005975	16515	557	3	1	8996	3	2	false	0.17450383622557344	0.5484511252309294	0.0	carbohydrate metabolic process
GO:0005730	16515	890	3	1	5098	1	2	false	0.17457826598652001	0.5484511252309294	0.0	nucleolus
GO:0005746	16515	79	3	1	445	1	2	false	0.1775280898876531	0.5484511252309294	8.557605569070284E-90	mitochondrial respirasome
GO:0072522	16515	282	3	1	4466	3	6	false	0.177758862723068	0.5484511252309294	0.0	purine-containing compound biosynthetic process
GO:0006637	16515	91	3	1	1412	3	6	false	0.18126996777991028	0.5487574539393978	6.072131493490597E-146	acyl-CoA metabolic process
GO:0016829	16515	416	3	1	6357	3	1	false	0.18377918131083518	0.5487574539393978	0.0	lyase activity
GO:0017144	16515	582	3	1	8863	3	1	false	0.18436515250928384	0.5487574539393978	0.0	drug metabolic process
GO:0009068	16515	20	3	1	107	1	2	false	0.18691588785047172	0.549880460769411	4.180907049564432E-22	aspartate family amino acid catabolic process
GO:0016020	16515	6329	3	3	10934	3	1	false	0.19390158536551774	0.5638747252583447	0.0	membrane
GO:1901293	16515	359	3	1	3424	2	3	false	0.19873055007157828	0.5713503314557875	0.0	nucleoside phosphate biosynthetic process
GO:0044282	16515	365	3	1	3416	2	2	false	0.20231123195900108	0.5749701314217316	0.0	small molecule catabolic process
GO:0045240	16515	10	3	1	93	2	2	false	0.20453482935950928	0.5749701314217316	1.2377124537168915E-13	dihydrolipoyl dehydrogenase complex
GO:0019842	16515	124	3	1	1120	2	1	false	0.2092589046341923	0.5817857458511061	1.4028846427522195E-168	vitamin binding
GO:0008233	16515	1074	3	1	5075	1	3	false	0.21162561576334948	0.581970443349211	0.0	peptidase activity
GO:0008236	16515	228	3	1	1045	1	2	false	0.21818181818185312	0.589010586884369	2.7721736095558395E-237	serine-type peptidase activity
GO:0005740	16515	703	3	2	1492	2	2	false	0.2218431230814869	0.589010586884369	0.0	mitochondrial envelope
GO:0030141	16515	775	3	1	3456	1	2	false	0.2242476851854247	0.589010586884369	0.0	secretory granule
GO:0009055	16515	94	3	1	787	2	2	false	0.224749507745256	0.589010586884369	2.130393453753991E-124	electron transfer activity
GO:0009060	16515	82	3	2	172	2	1	false	0.22582619339044976	0.589010586884369	3.308688116608232E-51	aerobic respiration
GO:0043168	16515	1438	3	2	2941	2	1	false	0.23898646163589304	0.6169752529987851	0.0	anion binding
GO:0006090	16515	146	3	1	558	1	1	false	0.26164874551973094	0.65957528360318	1.3395399862624494E-138	pyruvate metabolic process
GO:0009066	16515	43	3	1	163	1	1	false	0.2638036809815957	0.65957528360318	2.01630293554122E-40	aspartate family amino acid metabolic process
GO:1902600	16515	213	3	1	803	1	2	false	0.2652552926525229	0.65957528360318	5.721286476053272E-201	proton transmembrane transport
GO:0006793	16515	3009	3	2	8863	3	1	false	0.2674964151954986	0.65957528360318	0.0	phosphorus metabolic process
GO:0031090	16515	3159	3	2	9284	3	2	false	0.26852274391750014	0.65957528360318	0.0	organelle membrane
GO:0022900	16515	163	3	1	1103	2	2	false	0.27383328424539033	0.6598565529232742	6.865296657136565E-200	electron transport chain
GO:0005759	16515	457	3	1	4452	3	2	false	0.2774774708965141	0.6598565529232742	0.0	mitochondrial matrix
GO:0019866	16515	497	3	1	3303	2	2	false	0.2783362517743668	0.6598565529232742	0.0	organelle inner membrane
GO:0006553	16515	12	3	1	43	1	1	false	0.279069767441859	0.6598565529232742	6.519466558908247E-11	lysine metabolic process
GO:0055085	16515	1399	3	1	4702	1	1	false	0.29753296469712665	0.6923168442483203	0.0	transmembrane transport
GO:0004252	16515	207	3	1	694	1	2	false	0.298270893371806	0.6923168442483203	6.4468858447781804E-183	serine-type endopeptidase activity
GO:0006811	16515	1419	3	1	4702	1	1	false	0.30178647384175245	0.6941088898360306	0.0	ion transport
GO:0008152	16515	9406	3	3	13878	3	1	false	0.311307534642788	0.7017220674784761	0.0	metabolic process
GO:0044237	16515	8863	3	3	13059	3	2	false	0.31258291817970607	0.7017220674784761	0.0	cellular metabolic process
GO:0098796	16515	1005	3	1	8532	3	2	false	0.3134173661069874	0.7017220674784761	0.0	membrane protein complex
GO:1901564	16515	6170	3	3	9003	3	2	false	0.3218305584758921	0.7050706503774177	0.0	organonitrogen compound metabolic process
GO:0006518	16515	763	3	1	6170	3	2	false	0.327048431188045	0.7050706503774177	0.0	peptide metabolic process
GO:0007267	16515	1687	3	1	5153	1	2	false	0.3273821075087925	0.7050706503774177	0.0	cell-cell signaling
GO:0016903	16515	138	3	1	757	2	1	false	0.33156151055769084	0.7050706503774177	2.0410077817667137E-155	oxidoreductase activity, acting on the aldehyde or oxo group of donors
GO:0004591	16515	3	3	1	9	1	1	false	0.3333333333333331	0.7050706503774177	0.011904761904761887	oxoglutarate dehydrogenase (succinyl-transferring) activity
GO:0050662	16515	268	3	2	463	2	1	false	0.334520770806054	0.7050706503774177	3.618276789168254E-136	coenzyme binding
GO:0090407	16515	624	3	1	4895	3	2	false	0.33581093024745867	0.7050706503774177	0.0	organophosphate biosynthetic process
GO:0006754	16515	148	3	1	795	2	4	false	0.33786100153666715	0.7050706503774177	3.1745378191925214E-165	ATP biosynthetic process
GO:0032991	16515	4639	3	2	11845	3	1	false	0.3399945428697429	0.7050706503774177	0.0	protein-containing complex
GO:1901137	16515	671	3	1	4911	3	2	false	0.35650412516523744	0.7304858622063054	0.0	carbohydrate derivative biosynthetic process
GO:0006103	16515	16	3	1	81	2	1	false	0.3580246913580311	0.7304858622063054	2.9767139749970775E-17	2-oxoglutarate metabolic process
GO:0006757	16515	112	3	1	545	2	4	false	0.36907717215335667	0.736358838679163	1.4114609696311662E-119	ATP generation from ADP
GO:0016835	16515	154	3	1	416	1	1	false	0.3701923076923407	0.736358838679163	2.1039926219434314E-118	carbon-oxygen lyase activity
GO:1901265	16515	685	3	1	3307	2	2	false	0.371416952545361	0.736358838679163	0.0	nucleoside phosphate binding
GO:0065008	16515	3583	3	1	9584	1	1	false	0.373852253754843	0.736358838679163	0.0	regulation of biological quality
GO:0033865	16515	123	3	1	587	2	1	false	0.3754556924490594	0.736358838679163	3.352735263289956E-130	nucleoside bisphosphate metabolic process
GO:0006165	16515	128	3	1	581	2	3	false	0.3923793696955966	0.7636306194845073	2.228358214210284E-132	nucleoside diphosphate phosphorylation
GO:0034774	16515	308	3	1	777	1	2	false	0.3963963963963512	0.7655594525822661	8.520039418807577E-226	secretory granule lumen
GO:0034032	16515	123	3	1	511	2	2	false	0.4238287095660494	0.8123383600015948	8.063486444750628E-122	purine nucleoside bisphosphate metabolic process
GO:0009132	16515	144	3	1	587	2	1	false	0.43076672616598566	0.8151056948917955	2.442921476294658E-141	nucleoside diphosphate metabolic process
GO:0046390	16515	280	3	1	1138	2	3	false	0.43171605974506166	0.8151056948917955	6.425820980981306E-275	ribose phosphate biosynthetic process
GO:0046395	16515	231	3	1	923	2	2	false	0.4381097195557613	0.8210500670193156	9.663457787880477E-225	carboxylic acid catabolic process
GO:1901565	16515	1167	3	1	6503	3	2	false	0.4475889327849545	0.8260110294116911	0.0	organonitrogen compound catabolic process
GO:0046031	16515	119	3	1	461	2	2	false	0.450051872111664	0.8260110294116911	1.0795618302038853E-113	ADP metabolic process
GO:0045333	16515	172	3	2	256	2	1	false	0.45055147058819517	0.8260110294116911	8.246990286896408E-70	cellular respiration
GO:0099503	16515	920	3	1	2016	1	1	false	0.45634920634892834	0.829272451686281	0.0	secretory vesicle
GO:0009142	16515	173	3	1	377	1	2	false	0.4588859416445824	0.829272451686281	2.824157871525456E-112	nucleoside triphosphate biosynthetic process
GO:0043604	16515	761	3	1	3900	3	2	false	0.4786863499107802	0.8556139094454105	0.0	amide biosynthetic process
GO:1901606	16515	85	3	1	177	1	2	false	0.48022598870058614	0.8556139094454105	1.0003270693504781E-52	alpha-amino acid catabolic process
GO:0006139	16515	4384	3	2	8848	3	5	false	0.49321822474323673	0.8631213337449541	0.0	nucleobase-containing compound metabolic process
GO:0015672	16515	530	3	1	1064	1	1	false	0.4981203007519955	0.8631213337449541	2.0844E-319	monovalent inorganic cation transport
GO:0009058	16515	4757	3	2	9406	3	1	false	0.5086120617626414	0.8631213337449541	0.0	biosynthetic process
GO:1901575	16515	1956	3	1	9133	3	2	false	0.5147678385363954	0.8631213337449541	0.0	organic substance catabolic process
GO:0046483	16515	4528	3	2	8863	3	1	false	0.5163312026150502	0.8631213337449541	0.0	heterocycle metabolic process
GO:0006725	16515	4570	3	2	8863	3	1	false	0.523435155271118	0.8631213337449541	0.0	cellular aromatic compound metabolic process
GO:0006096	16515	111	3	1	212	1	7	false	0.5235849056603699	0.8631213337449541	3.510465594908556E-63	glycolytic process
GO:0044249	16515	4600	3	2	8896	3	2	false	0.525622398352176	0.8631213337449541	0.0	cellular biosynthetic process
GO:0006508	16515	1639	3	1	5250	2	1	false	0.526958967242649	0.8631213337449541	0.0	proteolysis
GO:1901576	16515	4681	3	2	9027	3	2	false	0.5278234695847337	0.8631213337449541	0.0	organic substance biosynthetic process
GO:0043227	16515	7507	3	3	9283	3	1	false	0.5288116146810081	0.8631213337449541	0.0	membrane-bounded organelle
GO:0097708	16515	2016	3	1	9006	3	2	false	0.5324867042445691	0.8631213337449541	0.0	intracellular vesicle
GO:0005575	16515	11845	3	3	14589	3	1	false	0.5351899274240102	0.8631213337449541	0.0	cellular_component
GO:0043231	16515	7335	3	3	9029	3	2	false	0.5361027844626287	0.8631213337449541	0.0	intracellular membrane-bounded organelle
GO:0044248	16515	2055	3	1	8923	3	2	false	0.5440528748637141	0.8631213337449541	0.0	cellular catabolic process
GO:1901360	16515	4777	3	2	8995	3	1	false	0.546554387498009	0.8631213337449541	0.0	organic cyclic compound metabolic process
GO:1901605	16515	163	3	1	297	1	1	false	0.5488215488215424	0.8631213337449541	3.4888734864875E-88	alpha-amino acid metabolic process
GO:0016310	16515	2217	3	2	2991	2	1	false	0.5493483795857319	0.8631213337449541	0.0	phosphorylation
GO:0003674	16515	11969	3	3	14589	3	1	false	0.5521759367843886	0.8631213337449541	0.0	molecular_function
GO:0016866	16515	129	3	1	232	1	1	false	0.556034482758588	0.8631213337449541	1.1847578980744412E-68	intramolecular transferase activity
GO:0009141	16515	197	3	1	587	2	1	false	0.5589594804380209	0.8631213337449541	6.197678117023597E-162	nucleoside triphosphate metabolic process
GO:0006732	16515	221	3	1	395	1	1	false	0.5594936708860573	0.8631213337449541	5.057678199482607E-117	coenzyme metabolic process
GO:0016772	16515	1632	3	1	2841	1	1	false	0.5744456177411846	0.8776378277926469	0.0	transferase activity, transferring phosphorus-containing groups
GO:0009056	16515	2357	3	1	9406	3	1	false	0.5791558615010455	0.8776378277926469	0.0	catabolic process
GO:0042773	16515	84	3	1	145	1	2	false	0.5793103448275574	0.8776378277926469	2.0902810293356717E-42	ATP synthesis coupled electron transport
GO:0043043	16515	640	3	1	1774	2	3	false	0.5915107674871948	0.8882775988818769	0.0	peptide biosynthetic process
GO:0008177	16515	3	3	1	5	1	2	false	0.5999999999999999	0.8882775988818769	0.10000000000000002	succinate dehydrogenase (ubiquinone) activity
GO:0006554	16515	12	3	1	20	1	2	false	0.6000000000000012	0.8882775988818769	7.93839803127731E-6	lysine catabolic process
GO:0043229	16515	9004	3	3	10673	3	2	false	0.600377349441901	0.8882775988818769	0.0	intracellular organelle
GO:0015985	16515	130	3	1	213	1	1	false	0.6103286384976658	0.8897703292106947	2.5305638965408337E-61	energy coupled proton transport, down electrochemical gradient
GO:0031982	16515	2029	3	1	7507	3	1	false	0.6114897011743677	0.8897703292106947	0.0	vesicle
GO:0043226	16515	9283	3	3	10934	3	1	false	0.6119369062555766	0.8897703292106947	0.0	organelle
GO:0034220	16515	1054	3	1	1710	1	2	false	0.6163742690054267	0.8911010860478454	0.0	ion transmembrane transport
GO:0019538	16515	5250	3	2	8935	3	3	false	0.6300362904048815	0.9056771674570172	0.0	protein metabolic process
GO:0006163	16515	482	3	2	603	2	2	false	0.6386726390198563	0.9129049585990036	1.2779817982468668E-130	purine nucleotide metabolic process
GO:0004175	16515	674	3	1	1042	1	1	false	0.646833013435693	0.919375013478822	5.225545316484879E-293	endopeptidase activity
GO:0009259	16515	473	3	2	582	2	2	false	0.6602433297254093	0.9331930861482042	2.9974324036834596E-121	ribonucleotide metabolic process
GO:0012505	16515	3456	3	1	10934	3	3	false	0.680136935697461	0.9544955650587955	0.0	endomembrane system
GO:0098655	16515	854	3	1	1249	1	2	false	0.6837469975980393	0.9544955650587955	0.0	cation transmembrane transport
GO:0022904	16515	102	3	1	229	2	2	false	0.6935187313260394	0.9544955650587955	8.586585697563472E-68	respiratory electron transport chain
GO:0006807	16515	8339	3	3	9406	3	1	false	0.6968018120303053	0.9544955650587955	0.0	nitrogen compound metabolic process
GO:0044271	16515	3707	3	2	5830	3	2	false	0.6987917907625476	0.9544955650587955	0.0	cellular nitrogen compound biosynthetic process
GO:0005622	16515	10525	3	3	11845	3	1	false	0.7015317340347604	0.9544955650587955	0.0	intracellular
GO:0031410	16515	2016	3	1	6076	3	2	false	0.7017240122566639	0.9544955650587955	0.0	cytoplasmic vesicle
GO:0006164	16515	269	3	1	563	2	3	false	0.7277485256286129	0.9611941933380673	1.715264339681357E-168	purine nucleotide biosynthetic process
GO:0010467	16515	3646	3	1	7606	2	1	false	0.7289651427426351	0.9611941933380673	0.0	gene expression
GO:0023052	16515	5095	3	1	13878	3	1	false	0.746549279549942	0.9611941933380673	0.0	signaling
GO:0006812	16515	1064	3	1	1419	1	1	false	0.7498238195913542	0.9611941933380673	0.0	cation transport
GO:0009260	16515	273	3	1	546	2	3	false	0.7504587155968183	0.9611941933380673	1.2719717912950743E-163	ribonucleotide biosynthetic process
GO:0043412	16515	3949	3	1	7606	2	1	false	0.768859734420933	0.9611941933380673	0.0	macromolecule modification
GO:0098660	16515	820	3	1	1054	1	1	false	0.7779886148008863	0.9611941933380673	1.5108267658204105E-241	inorganic ion transmembrane transport
GO:0007154	16515	5113	3	1	12841	3	1	false	0.7820596415246779	0.9611941933380673	0.0	cell communication
GO:0110165	16515	10934	3	3	11845	3	1	false	0.786543683336195	0.9611941933380673	0.0	cellular anatomical entity
GO:0009987	16515	12841	3	3	13878	3	1	false	0.7921516040267216	0.9611941933380673	0.0	cellular process
GO:0009152	16515	261	3	1	480	2	3	false	0.7923538622131772	0.9611941933380673	5.519246276620979E-143	purine ribonucleotide biosynthetic process
GO:0044238	16515	8708	3	3	9406	3	1	false	0.7934676642863485	0.9611941933380673	0.0	primary metabolic process
GO:0004634	16515	111	3	1	139	1	1	false	0.7985611510791715	0.9611941933380673	5.58984149108985E-30	phosphopyruvate hydratase activity
GO:1990234	16515	726	3	1	1314	2	1	false	0.7999422703074887	0.9611941933380673	0.0	transferase complex
GO:0006464	16515	3764	3	1	4687	1	2	false	0.8030723277178098	0.9611941933380673	0.0	cellular protein modification process
GO:0043891	16515	111	3	1	138	1	1	false	0.8043478260869732	0.9611941933380673	2.774957025933849E-29	glyceraldehyde-3-phosphate dehydrogenase (NAD(P)+) (phosphorylating) activity
GO:0051179	16515	5875	3	1	13878	3	1	false	0.808261700330652	0.9611941933380673	0.0	localization
GO:0051234	16515	4792	3	1	5875	1	1	false	0.8156595744665065	0.9611941933380673	0.0	establishment of localization
GO:0005773	16515	3678	3	1	8452	3	2	false	0.8198434796565401	0.9611941933380673	0.0	vacuole
GO:0098662	16515	754	3	1	917	1	2	false	0.8222464558339635	0.9611941933380673	1.2439668276924448E-185	inorganic cation transmembrane transport
GO:0016740	16515	2841	3	1	6357	3	1	false	0.8308685788616101	0.9611941933380673	0.0	transferase activity
GO:0009145	16515	158	3	1	190	1	2	false	0.8315789473684093	0.9611941933380673	5.037569453466575E-37	purine nucleoside triphosphate biosynthetic process
GO:0016301	16515	1426	3	1	2396	2	2	false	0.8362040422285151	0.9611941933380673	0.0	kinase activity
GO:0019752	16515	923	3	2	1006	2	1	false	0.8417218084523409	0.9611941933380673	7.788489199683524E-124	carboxylic acid metabolic process
GO:0005634	16515	3375	3	1	7335	3	1	false	0.8426981722989472	0.9611941933380673	0.0	nucleus
GO:0032787	16515	558	3	1	923	2	1	false	0.8438788915709976	0.9611941933380673	3.5374141163475025E-268	monocarboxylic acid metabolic process
GO:0009165	16515	355	3	1	581	2	2	false	0.84910083684499	0.9611941933380673	6.960007714092179E-168	nucleotide biosynthetic process
GO:0000166	16515	685	3	1	1120	2	2	false	0.8493632707772043	0.9611941933380673	4.9E-324	nucleotide binding
GO:0005743	16515	445	3	1	717	2	2	false	0.8564160102227651	0.9611941933380673	6.740170651128787E-206	mitochondrial inner membrane
GO:0043169	16515	1836	3	1	2941	2	1	false	0.8589123510650757	0.9611941933380673	0.0	cation binding
GO:0140096	16515	3053	3	1	6357	3	1	false	0.8596624060430681	0.9611941933380673	0.0	catalytic activity, acting on a protein
GO:0008150	16515	13878	3	3	14589	3	1	false	0.8607945342954457	0.9611941933380673	0.0	biological_process
GO:0009150	16515	460	3	2	495	2	2	false	0.8634523371368783	0.9611941933380673	1.728424826458533E-54	purine ribonucleotide metabolic process
GO:0005488	16515	9221	3	2	11969	3	1	false	0.8660900684948571	0.9611941933380673	0.0	binding
GO:0043228	16515	4536	3	1	9283	3	1	false	0.8663224445147041	0.9611941933380673	0.0	non-membrane-bounded organelle
GO:0071704	16515	8995	3	3	9406	3	1	false	0.874545178066278	0.9611941933380673	0.0	organic substance metabolic process
GO:0043232	16515	4526	3	1	9010	3	2	false	0.8767813519064571	0.9611941933380673	0.0	intracellular non-membrane-bounded organelle
GO:0015986	16515	130	3	1	148	1	2	false	0.878378378378359	0.9611941933380673	1.619639250466308E-23	ATP synthesis coupled proton transport
GO:0071944	16515	5612	3	1	10934	3	1	false	0.8847179420271659	0.9611941933380673	0.0	cell periphery
GO:0009144	16515	175	3	1	197	1	1	false	0.8883248730963595	0.9611941933380673	1.262891868583971E-29	purine nucleoside triphosphate metabolic process
GO:0009199	16515	175	3	1	197	1	1	false	0.8883248730963595	0.9611941933380673	1.262891868583971E-29	ribonucleoside triphosphate metabolic process
GO:0009135	16515	128	3	1	144	1	1	false	0.888888888888898	0.9611941933380673	1.4536629180584593E-21	purine nucleoside diphosphate metabolic process
GO:0044267	16515	4687	3	1	7022	2	2	false	0.8894578420404158	0.9611941933380673	0.0	cellular protein metabolic process
GO:0009201	16515	164	3	1	184	1	2	false	0.8913043478260989	0.9611941933380673	3.588912748870643E-27	ribonucleoside triphosphate biosynthetic process
GO:0016787	16515	3358	3	1	6357	3	1	false	0.8950594871320487	0.9611941933380673	0.0	hydrolase activity
GO:0009185	16515	129	3	1	144	1	1	false	0.8958333333333219	0.9611941933380673	1.172015727684629E-20	ribonucleoside diphosphate metabolic process
GO:0018130	16515	3081	3	1	5741	3	2	false	0.9005924691709459	0.9611941933380673	0.0	heterocycle biosynthetic process
GO:0019438	16515	3096	3	1	5759	3	2	false	0.901188128791794	0.9611941933380673	0.0	aromatic compound biosynthetic process
GO:0016836	16515	139	3	1	154	1	1	false	0.9025974025973827	0.9611941933380673	4.069635062131207E-21	hydro-lyase activity
GO:0009206	16515	158	3	1	175	1	3	false	0.9028571428571418	0.9611941933380673	5.862295372524647E-24	purine ribonucleoside triphosphate biosynthetic process
GO:0016868	16515	117	3	1	129	1	1	false	0.9069767441860702	0.9611941933380673	3.8227050714610385E-17	intramolecular transferase activity, phosphotransferases
GO:0036211	16515	3764	3	1	5415	2	2	false	0.9070789079692957	0.9611941933380673	0.0	protein modification process
GO:1901362	16515	3230	3	1	5889	3	2	false	0.9080055818490043	0.9611941933380673	0.0	organic cyclic compound biosynthetic process
GO:0009205	16515	169	3	1	181	1	2	false	0.9337016574586379	0.9824574119463494	5.623672715992467E-19	purine ribonucleoside triphosphate metabolic process
GO:0043170	16515	7606	3	2	8995	3	1	false	0.9358586414192498	0.9824574119463494	0.0	macromolecule metabolic process
GO:0034654	16515	3033	3	1	4963	3	5	false	0.941247506371511	0.9837116435477202	0.0	nucleobase-containing compound biosynthetic process
GO:0031981	16515	2789	3	1	4497	3	2	false	0.9452704939992379	0.9837116435477202	0.0	nuclear lumen
GO:0004619	16515	111	3	1	117	1	1	false	0.9487179487179593	0.9837116435477202	3.1973449084178147E-10	phosphoglycerate mutase activity
GO:0009117	16515	578	3	2	587	2	1	false	0.969544918047908	0.9929933222028098	4.66427742017905E-20	nucleotide metabolic process
GO:0070011	16515	1042	3	1	1074	1	1	false	0.9702048417134437	0.9929933222028098	4.27162281241786E-62	peptidase activity, acting on L-amino acid peptides
GO:0065007	16515	9584	3	1	13878	3	1	false	0.970392899401802	0.9929933222028098	0.0	biological regulation
GO:0043436	16515	1006	3	2	1019	2	1	false	0.9746351733558865	0.9929933222028098	5.264971687837605E-30	oxoacid metabolic process
GO:0044260	16515	6589	3	1	9167	3	2	false	0.97777695137286	0.9929933222028098	0.0	cellular macromolecule metabolic process
GO:0006810	16515	4702	3	1	4792	1	1	false	0.9812186978288634	0.9929933222028098	1.9528703698435357E-193	transport
GO:0006796	16515	2991	3	2	3009	2	1	false	0.9880697004732796	0.9959427658156962	1.6476590431454356E-47	phosphate-containing compound metabolic process
GO:0009179	16515	128	3	1	129	1	2	false	0.9922480620155267	0.9961855543251121	0.007751937984496201	purine ribonucleoside diphosphate metabolic process
GO:0005886	16515	5537	3	1	6400	3	2	false	0.9975555289796919	0.9975555289796919	0.0	plasma membrane
GO:0000000	16515	14589	3	3	0	0	0	true	1.0	1.0	1.0	Gene Ontology
GO:0033875	16515	123	3	1	123	1	1	true	1.0	1.0	1.0	ribonucleoside bisphosphate metabolic process
GO:0106077	16515	4	3	1	4	1	1	true	1.0	1.0	1.0	histone succinylation
GO:0045257	16515	5	3	1	5	1	1	true	1.0	1.0	1.0	succinate dehydrogenase complex (ubiquinone)
GO:0016620	16515	138	3	1	138	1	1	true	1.0	1.0	1.0	oxidoreductase activity, acting on the aldehyde or oxo group of donors, NAD or NADP as acceptor
GO:0017171	16515	231	3	1	231	1	1	true	1.0	1.0	1.0	serine hydrolase activity
