## Supplementary File S3 for "PIGNON: A protein-protein interaction-guided functional enrichment analysis for quantitative proteomics": table-mcl2_cluster1103-Parent-Child-Union-Benjamini-Hochberg.txt

ID	Pop.total	Pop.term	Study.total	Study.term	Pop.family	Study.family	nparents	is.trivial	p	p.adjusted	p.min	name
GO:0060184	16515	3	3	1	1438	2	1	false	0.004169558160401347	0.33570282045398986	2.022000023470378E-9	cell cycle switching
GO:0005198	16515	612	3	2	11969	3	1	false	0.007565184174532688	0.33570282045398986	0.0	structural molecule activity
GO:2000243	16515	55	3	1	5861	1	3	false	0.009384064152845163	0.33570282045398986	9.454003863664449E-135	positive regulation of reproductive process
GO:0051728	16515	3	3	1	306	1	3	false	0.009803921568626332	0.33570282045398986	2.1147371804629248E-7	cell cycle switching, mitotic to meiotic cell cycle
GO:0009994	16515	43	3	1	3678	1	4	false	0.011691136487238686	0.33570282045398986	3.68876423534167E-101	oocyte differentiation
GO:2000241	16515	115	3	1	9228	1	2	false	0.012462071954880761	0.33570282045398986	6.14535858613399E-268	regulation of reproductive process
GO:1990247	16515	8	3	1	623	1	1	false	0.012841091492775568	0.33570282045398986	1.8587192728210775E-18	N6-methyladenosine-containing RNA binding
GO:0008186	16515	5	3	1	289	1	1	false	0.017301038062285612	0.36639904846916393	6.163084548557688E-11	RNA-dependent ATPase activity
GO:0048524	16515	101	3	1	5605	1	3	false	0.018019625334549046	0.36639904846916393	5.778814809223339E-219	positive regulation of viral process
GO:0043903	16515	197	3	1	9012	1	2	false	0.02185974256555301	0.40003328894962004	0.0	regulation of symbiosis, encompassing mutualism through parasitism
GO:0070063	16515	57	3	1	2163	1	1	false	0.02635228848823056	0.42179983965781326	6.804551056759985E-114	RNA polymerase binding
GO:0051445	16515	39	3	1	1253	1	3	false	0.03112529928171642	0.42179983965781326	5.610458478070118E-75	regulation of meiotic cell cycle
GO:0051446	16515	18	3	1	555	1	4	false	0.032432432432431824	0.42179983965781326	3.388990248303356E-34	positive regulation of meiotic cell cycle
GO:0022402	16515	1438	3	2	12841	3	2	false	0.03479518938736275	0.42179983965781326	0.0	cell cycle process
GO:0048515	16515	132	3	1	3678	1	4	false	0.03588907014687085	0.42179983965781326	2.636882265012966E-246	spermatid differentiation
GO:0051702	16515	69	3	1	1871	1	2	false	0.03687867450560116	0.42179983965781326	1.0269199842527165E-127	interaction with symbiont
GO:0007049	16515	1553	3	2	12841	3	1	false	0.040323233456314334	0.42361111111111066	0.0	cell cycle
GO:0034458	16515	3	3	1	72	1	1	false	0.04166666666666662	0.42361111111111066	1.6767270288397167E-5	3'-5' RNA helicase activity
GO:0035821	16515	90	3	1	1871	1	1	false	0.04810261892034842	0.4633041717065138	4.266967709067556E-156	modulation of process of other organism
GO:0099080	16515	1510	3	2	10934	3	1	false	0.05192456175995548	0.4751097401035927	0.0	supramolecular complex
GO:0048285	16515	1165	3	2	4814	2	1	false	0.05852709360829168	0.510021815729399	0.0	organelle fission
GO:0022412	16515	283	3	1	12909	3	3	false	0.06434166640790771	0.5266125979292442	0.0	cellular process involved in reproduction in multicellular organism
GO:0005200	16515	98	3	1	2912	2	3	false	0.06618628279985037	0.5266125979292442	1.586796207846184E-185	structural constituent of cytoskeleton
GO:0007281	16515	213	3	1	2402	1	4	false	0.08867610324727686	0.5853846153838432	1.411762789751E-311	germ cell development
GO:0006412	16515	624	3	1	6770	1	5	false	0.0921713441653782	0.5853846153838432	0.0	translation
GO:0140098	16515	321	3	1	6357	2	1	false	0.09844877967316978	0.5853846153838432	0.0	catalytic activity, acting on RNA
GO:0005829	16515	390	3	1	10934	3	2	false	0.10324341391515918	0.5853846153838432	0.0	cytosol
GO:0071840	16515	6683	3	3	13878	3	1	false	0.11164329395775294	0.5853846153838432	0.0	cellular component organization or biogenesis
GO:0032504	16515	704	3	1	6150	1	2	false	0.11447154471559436	0.5853846153838432	0.0	multicellular organism reproduction
GO:0043228	16515	4536	3	3	9283	3	1	false	0.11662916487420302	0.5853846153838432	0.0	non-membrane-bounded organelle
GO:1901363	16515	3236	3	2	9221	2	1	false	0.12313282823111685	0.5853846153838432	0.0	heterocyclic compound binding
GO:0006518	16515	763	3	1	6170	1	2	false	0.12366288492667801	0.5853846153838432	0.0	peptide metabolic process
GO:0044794	16515	14	3	1	112	1	2	false	0.12500000000000153	0.5853846153838432	4.16215419894675E-18	positive regulation by host of viral process
GO:0043232	16515	4526	3	3	9010	3	2	false	0.12671440072788054	0.5853846153838432	0.0	intracellular non-membrane-bounded organelle
GO:0045787	16515	345	3	1	5263	2	3	false	0.12681851379122028	0.5853846153838432	0.0	positive regulation of cell cycle
GO:0044827	16515	13	3	1	102	1	2	false	0.12745098039215652	0.5853846153838432	1.069174018686724E-16	modulation by host of viral genome replication
GO:0097159	16515	3307	3	2	9221	2	1	false	0.12859618982611656	0.5853846153838432	0.0	organic cyclic compound binding
GO:0019079	16515	116	3	1	865	1	2	false	0.13410404624282893	0.5853846153838432	2.2153661026469295E-147	viral genome replication
GO:0035770	16515	220	3	1	4548	3	2	false	0.13824101384688725	0.5853846153838432	0.0	ribonucleoprotein granule
GO:0022613	16515	404	3	1	2890	1	1	false	0.1397923875430728	0.5853846153838432	0.0	ribonucleoprotein complex biogenesis
GO:1990904	16515	673	3	1	4639	1	1	false	0.14507436947595154	0.5853846153838432	0.0	ribonucleoprotein complex
GO:0002181	16515	92	3	1	624	1	1	false	0.1474358974358952	0.5853846153838432	1.0116617151507388E-112	cytoplasmic translation
GO:0044829	16515	7	3	1	47	1	3	false	0.14893617021276534	0.5853846153838432	1.5900400147880013E-8	positive regulation by host of viral genome replication
GO:0016817	16515	1312	3	2	3358	2	1	false	0.15258241825460175	0.5853846153838432	0.0	hydrolase activity, acting on acid anhydrides
GO:0005840	16515	244	3	1	4526	3	1	false	0.1532017918023684	0.5853846153838432	0.0	ribosome
GO:0003006	16515	848	3	1	5486	1	2	false	0.15457528253737063	0.5853846153838432	0.0	developmental process involved in reproduction
GO:1903902	16515	56	3	1	352	1	3	false	0.1590909090909017	0.5853846153838432	1.7950751270743253E-66	positive regulation of viral life cycle
GO:0051321	16515	213	3	1	2440	2	3	false	0.16700239953218282	0.5853846153838432	4.2679454732E-313	meiotic cell cycle
GO:0097367	16515	811	3	1	9221	2	1	false	0.16817607926546949	0.5853846153838432	0.0	carbohydrate derivative binding
GO:0070555	16515	189	3	1	1093	1	1	false	0.17291857273562558	0.5853846153838432	8.165795667276035E-218	response to interleukin-1
GO:1903046	16515	213	3	1	2347	2	3	false	0.17330716581115138	0.5853846153838432	2.479179046729534E-309	meiotic cell cycle process
GO:0003724	16515	72	3	1	408	1	2	false	0.17647058823530326	0.5853846153838432	5.1845110602243585E-82	RNA helicase activity
GO:0042273	16515	73	3	1	404	1	2	false	0.1806930693069163	0.5853846153838432	2.4862994052488707E-82	ribosomal large subunit biogenesis
GO:0048599	16515	39	3	1	213	1	2	false	0.18309859154929845	0.5853846153838432	1.2998895301086097E-43	oocyte development
GO:0051704	16515	905	3	1	13878	3	1	false	0.18316553312947192	0.5853846153838432	0.0	multi-organism process
GO:0007292	16515	107	3	1	580	1	1	false	0.18448275862072055	0.5853846153838432	8.609903056801501E-120	female gamete generation
GO:0006414	16515	624	3	1	3359	1	2	false	0.18576957427785606	0.5853846153838432	0.0	translational elongation
GO:0001882	16515	386	3	1	3769	2	4	false	0.19436454729803745	0.5853846153838432	0.0	nucleoside binding
GO:0043603	16515	982	3	1	5039	1	1	false	0.19487993649594967	0.5853846153838432	0.0	cellular amide metabolic process
GO:0007017	16515	896	3	1	12841	3	1	false	0.19507704564466383	0.5853846153838432	0.0	microtubule-based process
GO:0043604	16515	761	3	1	3900	1	2	false	0.19512820512794776	0.5853846153838432	0.0	amide biosynthetic process
GO:1901566	16515	1676	3	1	7864	1	2	false	0.21312309257414314	0.629056870017229	0.0	organonitrogen compound biosynthetic process
GO:0045786	16515	563	3	1	4807	2	3	false	0.2205459492115962	0.6317606444189995	0.0	negative regulation of cell cycle
GO:0050792	16515	192	3	1	869	1	2	false	0.22094361334872115	0.6317606444189995	1.5167156871469213E-198	regulation of viral process
GO:0036094	16515	1120	3	1	9221	2	1	false	0.2281823462022756	0.6396627942839712	0.0	small molecule binding
GO:0035639	16515	360	3	1	1526	1	2	false	0.23591087811289027	0.6396627942839712	0.0	purine ribonucleoside triphosphate binding
GO:0051726	16515	1069	3	1	8439	2	2	false	0.23731441800505884	0.6396627942839712	0.0	regulation of cell cycle
GO:0022626	16515	123	3	1	511	1	2	false	0.2407045009785049	0.6396627942839712	8.063486444750628E-122	cytosolic ribosome
GO:0000003	16515	1253	3	1	13878	3	1	false	0.2471573889782242	0.6396627942839712	0.0	reproduction
GO:0022414	16515	1253	3	1	13878	3	2	false	0.2471573889782242	0.6396627942839712	0.0	reproductive process
GO:0045070	16515	34	3	1	137	1	3	false	0.24817518248175932	0.6396627942839712	5.832288015858832E-33	positive regulation of viral genome replication
GO:0003723	16515	623	3	1	2455	1	1	false	0.2537678207737757	0.6425835284102233	0.0	RNA binding
GO:0034612	16515	284	3	1	1093	1	1	false	0.25983531564504325	0.6425835284102233	4.1829039132884884E-271	response to tumor necrosis factor
GO:0048477	16515	66	3	1	254	1	2	false	0.2598425196850083	0.6425835284102233	1.1166928175484973E-62	oogenesis
GO:0016787	16515	3358	3	2	6357	2	1	false	0.27899468710485265	0.6807470365358405	0.0	hydrolase activity
GO:0044391	16515	204	3	1	698	1	2	false	0.29226361031522846	0.7037400090485106	2.15586485482804E-182	ribosomal subunit
GO:0022625	16515	57	3	1	182	1	2	false	0.31318681318681413	0.7369600369601522	1.1529170556974555E-48	cytosolic large ribosomal subunit
GO:0005874	16515	523	3	1	1665	1	2	false	0.31411411411416323	0.7369600369601522	0.0	microtubule
GO:0140013	16515	213	3	1	1122	2	2	false	0.343777280598364	0.7913703632519655	5.072039602284252E-236	meiotic nuclear division
GO:0044419	16515	1871	3	1	13878	3	1	false	0.3523978954526857	0.7913703632519655	0.0	interspecies interaction between organisms
GO:0019058	16515	310	3	1	865	1	1	false	0.35838150289030446	0.7913703632519655	2.7186111839671737E-244	viral life cycle
GO:0043043	16515	640	3	1	1774	1	3	false	0.36076662908686585	0.7913703632519655	0.0	peptide biosynthetic process
GO:0019899	16515	2163	3	1	5904	1	1	false	0.3663617886166677	0.7913703632519655	0.0	enzyme binding
GO:0034097	16515	1093	3	1	2958	1	1	false	0.36950642325946553	0.7913703632519655	0.0	response to cytokine
GO:1901265	16515	685	3	1	3307	2	2	false	0.371416952545361	0.7913703632519655	0.0	nucleoside phosphate binding
GO:1903900	16515	135	3	1	363	1	2	false	0.37190082644627886	0.7913703632519655	2.0974760944343533E-103	regulation of viral life cycle
GO:0048468	16515	1897	3	1	5006	1	3	false	0.3789452656821435	0.7970917657451984	0.0	cell development
GO:0000278	16515	993	3	2	1553	2	2	false	0.40869351637355605	0.8498967442768268	0.0	mitotic cell cycle
GO:0003735	16515	163	3	1	692	2	2	false	0.415875459039821	0.8551147079133399	2.4451715393404195E-163	structural constituent of ribosome
GO:0045930	16515	292	3	1	1209	2	3	false	0.4248626471441659	0.8638873825264707	2.0089172297152493E-289	negative regulation of mitotic cell cycle
GO:0009059	16515	3643	3	1	8388	1	2	false	0.43431092036376584	0.871351255434384	0.0	macromolecule biosynthetic process
GO:0034645	16515	3359	3	1	7536	1	3	false	0.4457271762219222	0.871351255434384	0.0	cellular macromolecule biosynthetic process
GO:0000226	16515	727	3	1	1603	1	2	false	0.4535246412975962	0.871351255434384	0.0	microtubule cytoskeleton organization
GO:0044788	16515	25	3	1	53	1	1	false	0.471698113207542	0.871351255434384	1.1062728123290935E-15	modulation by host of viral process
GO:1903047	16515	993	3	2	1438	2	2	false	0.4767001257253481	0.871351255434384	0.0	mitotic cell cycle process
GO:0010467	16515	3646	3	1	7606	1	1	false	0.47935840126125334	0.871351255434384	0.0	gene expression
GO:0044403	16515	901	3	1	1871	1	1	false	0.48156066274726167	0.871351255434384	0.0	symbiotic process
GO:0043168	16515	1438	3	1	2941	1	1	false	0.4889493369593451	0.871351255434384	0.0	anion binding
GO:0099513	16515	1041	3	1	2082	1	2	false	0.4999999999999138	0.871351255434384	0.0	polymeric cytoskeletal fiber
GO:0009058	16515	4757	3	1	9406	1	1	false	0.5057410163721884	0.871351255434384	0.0	biosynthetic process
GO:0007010	16515	1441	3	1	4814	2	1	false	0.5091125156028807	0.871351255434384	0.0	cytoskeleton organization
GO:0016043	16515	6509	3	2	12854	3	2	false	0.5095692309747943	0.871351255434384	0.0	cellular component organization
GO:0032553	16515	508	3	1	984	1	2	false	0.5162601626016138	0.871351255434384	4.045169191954127E-295	ribonucleotide binding
GO:0044249	16515	4600	3	1	8896	1	2	false	0.5170863309352786	0.871351255434384	0.0	cellular biosynthetic process
GO:1901576	16515	4681	3	1	9027	1	2	false	0.518555444775452	0.871351255434384	0.0	organic substance biosynthetic process
GO:0007283	16515	448	3	1	858	1	2	false	0.5221445221447325	0.871351255434384	4.429377058526753E-257	spermatogenesis
GO:0042221	16515	3829	3	1	7281	1	1	false	0.5258893009187912	0.871351255434384	0.0	response to chemical
GO:0005575	16515	11845	3	3	14589	3	1	false	0.5351899274240102	0.871351255434384	0.0	cellular_component
GO:0043167	16515	2941	3	1	9221	2	1	false	0.5361888512103605	0.871351255434384	0.0	ion binding
GO:0003824	16515	6357	3	2	11969	3	1	false	0.5466266953838821	0.871351255434384	0.0	catalytic activity
GO:0006996	16515	4814	3	2	6509	2	1	false	0.5469657491843531	0.871351255434384	0.0	organelle organization
GO:0019953	16515	687	3	1	1253	1	2	false	0.5482841181164466	0.871351255434384	0.0	sexual reproduction
GO:0042623	16515	289	3	1	525	1	1	false	0.5504761904761242	0.871351255434384	3.7948954952805876E-156	ATPase activity, coupled
GO:0034641	16515	5039	3	1	9147	1	2	false	0.5508910025088619	0.871351255434384	0.0	cellular nitrogen compound metabolic process
GO:0003674	16515	11969	3	3	14589	3	1	false	0.5521759367843886	0.871351255434384	0.0	molecular_function
GO:0048609	16515	698	3	1	1253	1	2	false	0.5570630486829465	0.871351255434384	0.0	multicellular organismal reproductive process
GO:0004386	16515	161	3	1	289	1	1	false	0.5570934256055897	0.871351255434384	1.4073653006443198E-85	helicase activity
GO:0051851	16515	53	3	1	94	1	2	false	0.5638297872340604	0.8727987421383847	1.3151563155862467E-27	modulation by host of symbiont process
GO:0015934	16515	116	3	1	204	1	1	false	0.5686274509803841	0.8727987421383847	4.746120631306519E-60	large ribosomal subunit
GO:0045069	16515	91	3	1	159	1	2	false	0.5723270440251703	0.8727987421383847	1.1378861968405138E-46	regulation of viral genome replication
GO:0007286	16515	127	3	1	217	1	2	false	0.5852534562211653	0.8813654168967144	2.0584468653338053E-63	spermatid development
GO:0019538	16515	5250	3	1	8935	1	3	false	0.5875769445978096	0.8813654168967144	0.0	protein metabolic process
GO:0043229	16515	9004	3	3	10673	3	2	false	0.600377349441901	0.8817673531084294	0.0	intracellular organelle
GO:0015630	16515	1194	3	1	1977	1	1	false	0.6039453717746771	0.8817673531084294	0.0	microtubule cytoskeleton
GO:0048869	16515	3513	3	1	13027	3	2	false	0.6104894129143742	0.8817673531084294	0.0	cellular developmental process
GO:0000166	16515	685	3	1	1120	1	2	false	0.61160714285689	0.8817673531084294	4.9E-324	nucleotide binding
GO:0043226	16515	9283	3	3	10934	3	1	false	0.6119369062555766	0.8817673531084294	0.0	organelle
GO:0044271	16515	3707	3	1	5830	1	2	false	0.6358490566033003	0.9090654481125309	0.0	cellular nitrogen compound biosynthetic process
GO:0044703	16515	843	3	1	1312	1	2	false	0.6425304878047864	0.9114967385137668	0.0	multi-organism reproductive process
GO:0016887	16515	525	3	1	1279	2	1	false	0.6526519030783897	0.9187330635641947	0.0	ATPase activity
GO:0044267	16515	4687	3	1	7022	1	2	false	0.6674736542281041	0.9324250284255196	0.0	cellular protein metabolic process
GO:1901564	16515	6170	3	1	9003	1	2	false	0.6853271131903249	0.9501125887411322	0.0	organonitrogen compound metabolic process
GO:0048523	16515	4164	3	1	12864	3	3	false	0.6906991022846116	0.9503604189329619	0.0	negative regulation of cellular process
GO:0005622	16515	10525	3	3	11845	3	1	false	0.7015317340347604	0.953156644116233	0.0	intracellular
GO:0048519	16515	4686	3	1	13878	3	2	false	0.7094629446470648	0.953156644116233	0.0	negative regulation of biological process
GO:0042254	16515	287	3	1	404	1	1	false	0.7103960396039503	0.953156644116233	5.902794425609753E-105	ribosome biogenesis
GO:0007346	16515	635	3	1	1360	2	2	false	0.7160000865690779	0.953156644116233	0.0	regulation of mitotic cell cycle
GO:0044260	16515	6589	3	1	9167	1	2	false	0.7187738627761757	0.953156644116233	0.0	cellular macromolecule metabolic process
GO:0048522	16515	4621	3	1	12886	3	3	false	0.7361739634427935	0.9660234500035145	0.0	positive regulation of cellular process
GO:0017076	16515	509	3	1	685	1	1	false	0.7430656934307991	0.9660234500035145	8.692066618454418E-169	purine nucleotide binding
GO:0007276	16515	580	3	1	773	1	2	false	0.7503234152650463	0.9660234500035145	6.572703527412539E-188	gamete generation
GO:0019001	16515	386	3	1	509	1	1	false	0.7583497053044234	0.9660234500035145	1.399494660464006E-121	guanyl nucleotide binding
GO:0032502	16515	5265	3	1	13878	3	1	false	0.7609849240888042	0.9660234500035145	0.0	developmental process
GO:0048518	16515	5275	3	1	13878	3	2	false	0.76181656941211	0.9660234500035145	0.0	positive regulation of biological process
GO:0010033	16515	2958	3	1	3829	1	1	false	0.7725254635656792	0.9660234500035145	0.0	response to organic substance
GO:0032991	16515	4639	3	1	11845	3	1	false	0.774883797500698	0.9660234500035145	0.0	protein-containing complex
GO:0140014	16515	993	3	2	1122	2	2	false	0.7831815558103771	0.9660234500035145	3.7397162116333345E-173	mitotic nuclear division
GO:0032561	16515	386	3	1	492	1	2	false	0.7845528455284145	0.9660234500035145	1.0416129082549764E-110	guanyl ribonucleotide binding
GO:0110165	16515	10934	3	3	11845	3	1	false	0.786543683336195	0.9660234500035145	0.0	cellular anatomical entity
GO:0009987	16515	12841	3	3	13878	3	1	false	0.7921516040267216	0.9664249569126002	0.0	cellular process
GO:0048232	16515	465	3	1	580	1	1	false	0.8017241379312364	0.9698494036540617	8.698010733899691E-125	male gamete generation
GO:0003924	16515	723	3	1	1279	2	1	false	0.8112154815784727	0.9698494036540617	0.0	GTPase activity
GO:0044085	16515	2890	3	1	6683	3	1	false	0.817238147445301	0.9698494036540617	0.0	cellular component biogenesis
GO:0032501	16515	6028	3	1	13878	3	1	false	0.8190509873980014	0.9698494036540617	0.0	multicellular organismal process
GO:0005856	16515	1977	3	1	4526	3	1	false	0.8214571451714731	0.9698494036540617	0.0	cytoskeleton
GO:0043170	16515	7606	3	1	8995	1	1	false	0.8455808782695051	0.9897013980783359	0.0	macromolecule metabolic process
GO:0008150	16515	13878	3	3	14589	3	1	false	0.8607945342954457	0.9897013980783359	0.0	biological_process
GO:0005488	16515	9221	3	2	11969	3	1	false	0.8660900684948571	0.9897013980783359	0.0	binding
GO:0005515	16515	5904	3	1	9221	2	1	false	0.870624795196218	0.9897013980783359	0.0	protein binding
GO:0051817	16515	79	3	1	90	1	1	false	0.8777777777778004	0.9897013980783359	2.403574918861468E-14	modulation of process of other organism involved in symbiotic interaction
GO:0006807	16515	8339	3	1	9406	1	1	false	0.8865617690907434	0.9897013980783359	0.0	nitrogen compound metabolic process
GO:0005737	16515	6076	3	1	11683	3	2	false	0.889488451606321	0.9897013980783359	0.0	cytoplasm
GO:0050896	16515	7281	3	1	13878	3	1	false	0.8926121448533996	0.9897013980783359	0.0	response to stimulus
GO:0048856	16515	4812	3	1	5265	1	1	false	0.9139601139625344	0.9897013980783359	0.0	anatomical structure development
GO:0044238	16515	8708	3	1	9406	1	1	false	0.9257920476364541	0.9897013980783359	0.0	primary metabolic process
GO:0000280	16515	1122	3	2	1165	2	1	false	0.9275120569891433	0.9897013980783359	1.861771880780646E-79	nuclear division
GO:0005525	16515	360	3	1	386	1	3	false	0.9326424870466486	0.9897013980783359	5.349837600433E-41	GTP binding
GO:0003676	16515	2455	3	1	3307	2	2	false	0.9336818945910655	0.9897013980783359	0.0	nucleic acid binding
GO:0032555	16515	492	3	1	525	1	2	false	0.9371428571429744	0.9897013980783359	4.163968031458112E-53	purine ribonucleotide binding
GO:0030154	16515	3328	3	1	3513	1	1	false	0.9473384571602879	0.9897013980783359	6.4067112836E-314	cell differentiation
GO:0017111	16515	1279	3	2	1312	2	1	false	0.9503090640172915	0.9897013980783359	1.671504200825845E-66	nucleoside-triphosphatase activity
GO:0050794	16515	8239	3	1	12995	3	2	false	0.9509969671442356	0.9897013980783359	0.0	regulation of cellular process
GO:0050789	16515	8917	3	1	13878	3	2	false	0.9543376509749695	0.9897013980783359	0.0	regulation of biological process
GO:0071704	16515	8995	3	1	9406	1	1	false	0.9563044864969051	0.9897013980783359	0.0	organic substance metabolic process
GO:0016032	16515	865	3	1	901	1	1	false	0.9600443951157176	0.9897013980783359	3.222404924236653E-65	viral process
GO:0099081	16515	1229	3	1	1510	2	1	false	0.9654698739142591	0.9897013980783359	2.9472324095E-314	supramolecular polymer
GO:0008152	16515	9406	3	1	13878	3	1	false	0.9665553061074156	0.9897013980783359	0.0	metabolic process
GO:0044237	16515	8863	3	1	13059	3	2	false	0.9668437137411192	0.9897013980783359	0.0	cellular metabolic process
GO:0065007	16515	9584	3	1	13878	3	1	false	0.970392899401802	0.9897013980783359	0.0	biological regulation
GO:0001883	16515	379	3	1	386	1	1	false	0.9818652849739091	0.9897013980783359	4.169467267287772E-15	purine nucleoside binding
GO:0032549	16515	379	3	1	386	1	1	false	0.9818652849739091	0.9897013980783359	4.169467267287772E-15	ribonucleoside binding
GO:0032550	16515	376	3	1	382	1	2	false	0.9842931937172521	0.9897013980783359	2.410394908023963E-13	purine ribonucleoside binding
GO:0099512	16515	1223	3	1	1229	1	1	false	0.995117982099124	0.995117982099124	2.1150941658829377E-16	supramolecular fiber
GO:0000000	16515	14589	3	3	0	0	0	true	1.0	1.0	1.0	Gene Ontology
GO:0016462	16515	1312	3	2	1312	2	1	true	1.0	1.0	1.0	pyrophosphatase activity
GO:0016818	16515	1312	3	2	1312	2	1	true	1.0	1.0	1.0	hydrolase activity, acting on acid anhydrides, in phosphorus-containing anhydrides
GO:0051729	16515	3	3	1	3	1	1	true	1.0	1.0	1.0	germline cell cycle switching, mitotic to meiotic cell cycle
