## Supplementary File S3 for "PIGNON: A protein-protein interaction-guided functional enrichment analysis for quantitative proteomics": table-mcl2_cluster1104-Parent-Child-Union-Benjamini-Hochberg.txt

ID	Pop.total	Pop.term	Study.total	Study.term	Pop.family	Study.family	nparents	is.trivial	p	p.adjusted	p.min	name
GO:0048308	16515	14	3	1	4814	1	1	false	0.0029081844619930223	0.34905082669937487	2.474801603720485E-41	organelle inheritance
GO:0060148	16515	19	3	1	4677	1	3	false	0.004062433183662124	0.34905082669937487	2.35295814212471E-53	positive regulation of posttranscriptional gene silencing
GO:0060438	16515	17	3	1	3125	1	2	false	0.005440000000000615	0.34905082669937487	1.4373151237313312E-45	trachea development
GO:0070920	16515	16	3	1	2424	1	3	false	0.006600660066007618	0.34905082669937487	1.5475455668282546E-41	regulation of production of small RNA involved in gene silencing by RNA
GO:1903800	16515	8	3	1	1106	1	5	false	0.007233273056056678	0.34905082669937487	1.8471375690527382E-20	positive regulation of production of miRNAs involved in gene silencing by miRNA
GO:0005078	16515	10	3	1	1219	1	3	false	0.00820344544708835	0.34905082669937487	5.19756569059273E-25	MAP-kinase scaffold activity
GO:0021695	16515	42	3	1	4812	1	2	false	0.008728179551123837	0.34905082669937487	3.697718903358218E-104	cerebellar cortex development
GO:0097110	16515	56	3	1	5904	1	1	false	0.009485094850923878	0.34905082669937487	6.043816441070309E-137	scaffold protein binding
GO:0060324	16515	47	3	1	4812	1	2	false	0.009767248545305343	0.34905082669937487	2.7621171269566984E-114	face development
GO:0021696	16515	27	3	1	2371	1	3	false	0.011387600168707995	0.34905082669937487	9.514021789431195E-64	cerebellar cortex morphogenesis
GO:0060439	16515	11	3	1	958	1	2	false	0.011482254697288056	0.34905082669937487	6.77891380159562E-26	trachea morphogenesis
GO:1903358	16515	16	3	1	1270	1	2	false	0.01259842519685269	0.34905082669937487	5.023006334931551E-37	regulation of Golgi organization
GO:0021587	16515	31	3	1	2391	1	3	false	0.01296528649100474	0.34905082669937487	1.8360209678377174E-71	cerebellum morphogenesis
GO:0060968	16515	113	3	1	8357	1	3	false	0.013521598659746366	0.34905082669937487	3.070288735094082E-259	regulation of gene silencing
GO:0021575	16515	33	3	1	2395	1	2	false	0.013778705636745965	0.34905082669937487	3.2944574099546943E-75	hindbrain morphogenesis
GO:0031102	16515	46	3	1	2710	1	3	false	0.016974169741676592	0.34905082669937487	9.790022580324783E-101	neuron projection regeneration
GO:0098927	16515	37	3	1	2128	1	1	false	0.017387218045101495	0.34905082669937487	1.3819481891199938E-80	vesicle-mediated transport between endosomal compartments
GO:0047485	16515	106	3	1	5904	1	1	false	0.01795392953924871	0.34905082669937487	5.36532628175646E-230	protein N-terminus binding
GO:0021549	16515	87	3	1	4812	1	2	false	0.01807980049875633	0.34905082669937487	2.000632996655881E-188	cerebellum development
GO:0022037	16515	93	3	1	4812	1	2	false	0.019326683291774602	0.34905082669937487	9.898357943540529E-199	metencephalon development
GO:0070570	16515	22	3	1	1074	1	3	false	0.020484171322161838	0.34905082669937487	2.902095715578438E-46	regulation of neuron projection regeneration
GO:0048679	16515	19	3	1	903	1	4	false	0.021040974529353253	0.34905082669937487	1.0229081400013655E-39	regulation of axon regeneration
GO:0021697	16515	21	3	1	994	1	2	false	0.021126760563383213	0.34905082669937487	7.171657416102002E-44	cerebellar cortex formation
GO:0060674	16515	32	3	1	1339	1	3	false	0.02389843166543314	0.3716199696837053	3.3523062265635434E-65	placenta blood vessel development
GO:0007030	16515	127	3	1	4903	1	2	false	0.025902508668078018	0.3716199696837053	3.2001585499126877E-255	Golgi organization
GO:0030902	16515	130	3	1	4812	1	2	false	0.027015793848717096	0.3716199696837053	7.447499875037976E-259	hindbrain development
GO:0035270	16515	114	3	1	4127	1	1	false	0.027622970680846494	0.3716199696837053	8.076355504981493E-226	endocrine system development
GO:0007569	16515	101	3	1	3593	1	2	false	0.028110214305559107	0.3716199696837053	3.085487716267369E-199	cell aging
GO:2000641	16515	16	3	1	509	1	3	false	0.03143418467582834	0.3716199696837053	1.3079109463606033E-30	regulation of early endosome to late endosome transport
GO:0016458	16515	207	3	1	12841	2	2	false	0.03198185281214749	0.3716199696837053	0.0	gene silencing
GO:0008022	16515	189	3	1	5904	1	1	false	0.0320121951218695	0.3716199696837053	0.0	protein C-terminus binding
GO:0090398	16515	63	3	1	1937	1	2	false	0.03252452245738879	0.3716199696837053	4.474451030080673E-120	cellular senescence
GO:0048645	16515	51	3	1	1563	1	2	false	0.032629558541273175	0.3716199696837053	4.5382290450400426E-97	animal organ formation
GO:0031099	16515	160	3	1	4812	1	1	false	0.033250207813805215	0.3716199696837053	4.594795557535015E-304	regeneration
GO:0048538	16515	43	3	1	1102	1	2	false	0.03901996370235862	0.4098773727518185	2.1275143910359672E-78	thymus development
GO:0060090	16515	370	3	1	9221	1	1	false	0.0401257998050546	0.4098773727518185	0.0	molecular adaptor activity
GO:1903649	16515	18	3	1	446	1	2	false	0.04035874439461369	0.4098773727518185	1.859027072722687E-32	regulation of cytoplasmic transport
GO:0030674	16515	244	3	1	5953	1	2	false	0.04098773727518185	0.4098773727518185	0.0	protein-macromolecule adaptor activity
GO:0060541	16515	185	3	1	4127	1	1	false	0.04482675066628516	0.43677346803047074	0.0	respiratory system development
GO:0001890	16515	147	3	1	3126	1	2	false	0.047024952015271355	0.44673704414507787	9.742752900141264E-257	placenta development
GO:0030878	16515	22	3	1	435	1	2	false	0.05057471264366824	0.46874123913643734	1.7319070590064621E-37	thyroid gland development
GO:0031050	16515	46	3	1	873	1	1	false	0.052691867124875134	0.47405680739143674	9.505729336765674E-78	dsRNA processing
GO:0060627	16515	492	3	1	8986	1	3	false	0.05475183618947749	0.47405680739143674	0.0	regulation of vesicle-mediated transport
GO:0007568	16515	289	3	1	5265	1	1	false	0.054890788224271625	0.47405680739143674	0.0	aging
GO:0018107	16515	105	3	1	1856	1	2	false	0.056573275862102604	0.4777298850577553	1.366428454348148E-174	peptidyl-threonine phosphorylation
GO:0010001	16515	193	3	1	3328	1	2	false	0.05799278846154123	0.47907086120403625	3.31335E-319	glial cell differentiation
GO:0035591	16515	101	3	1	1662	1	2	false	0.06077015643806937	0.4913331797120502	1.0905169222058563E-164	signaling adaptor activity
GO:0001892	16515	87	3	1	1256	1	4	false	0.06926751592353562	0.5424205870525235	1.0865045966318542E-136	embryonic placenta development
GO:0005829	16515	390	3	1	10934	2	2	false	0.07006801374694141	0.5424205870525235	0.0	cytosol
GO:0010256	16515	473	3	1	6509	1	1	false	0.0726686126899401	0.5424205870525235	0.0	endomembrane system organization
GO:0048708	16515	68	3	1	917	1	2	false	0.07415485278079009	0.5424205870525235	1.147369286985088E-104	astrocyte differentiation
GO:0016482	16515	150	3	1	2014	1	2	false	0.0744786494538073	0.5424205870525235	4.16550774806529E-231	cytosolic transport
GO:0080135	16515	675	3	1	8569	1	3	false	0.07877231882385485	0.5424205870525235	0.0	regulation of cellular response to stress
GO:0019209	16515	82	3	1	1035	1	3	false	0.07922705314007673	0.5424205870525235	7.647608841466784E-124	kinase activator activity
GO:0031103	16515	40	3	1	503	1	3	false	0.07952286282307917	0.5424205870525235	3.4732770083301973E-60	axon regeneration
GO:0048608	16515	399	3	1	4990	1	3	false	0.0799599198397888	0.5424205870525235	0.0	reproductive structure development
GO:0031098	16515	295	3	1	3512	1	2	false	0.08399772209581612	0.5424205870525235	0.0	stress-activated protein kinase signaling cascade
GO:0004708	16515	73	3	1	864	1	3	false	0.08449074074071126	0.5424205870525235	4.40936551336232E-108	MAP kinase kinase activity
GO:0004712	16515	100	3	1	1176	1	1	false	0.0850340136054339	0.5424205870525235	6.473673098889257E-148	protein serine/threonine/tyrosine kinase activity
GO:1903034	16515	142	3	1	1658	1	2	false	0.08564535585039845	0.5424205870525235	8.909184640990416E-210	regulation of response to wounding
GO:0010770	16515	146	3	1	1658	1	4	false	0.08805790108561866	0.548557416598936	7.382113359938497E-214	positive regulation of cell morphogenesis involved in differentiation
GO:0090501	16515	164	3	1	3402	2	2	false	0.09410345644778899	0.5660778889125357	1.1135186281830553E-284	RNA phosphodiester bond hydrolysis
GO:0018210	16515	112	3	1	1150	1	1	false	0.09739130434782074	0.5660778889125357	8.404856656239587E-159	peptidyl-threonine modification
GO:0061458	16515	403	3	1	4127	1	1	false	0.0976496244244016	0.5660778889125357	0.0	reproductive system development
GO:0140098	16515	321	3	1	6357	2	1	false	0.09844877967316978	0.5660778889125357	0.0	catalytic activity, acting on RNA
GO:0032386	16515	319	3	1	3092	1	3	false	0.10316946959902877	0.5660778889125357	0.0	regulation of intracellular transport
GO:0040029	16515	279	3	1	2644	1	1	false	0.10552193645986602	0.5660778889125357	0.0	regulation of gene expression, epigenetic
GO:0043588	16515	330	3	1	3125	1	1	false	0.10560000000001322	0.5660778889125357	0.0	skin development
GO:0070302	16515	221	3	1	2076	1	3	false	0.10645472061661568	0.5660778889125357	7.441940008568269E-305	regulation of stress-activated protein kinase signaling cascade
GO:0060440	16515	6	3	1	55	1	2	false	0.10909090909090785	0.5660778889125357	3.449504004442862E-8	trachea formation
GO:0043539	16515	38	3	1	347	1	2	false	0.10951008645534238	0.5660778889125357	1.2571308974168753E-51	protein serine/threonine kinase activator activity
GO:0048678	16515	66	3	1	602	1	1	false	0.10963455149501251	0.5660778889125357	7.750702815430719E-90	response to axon injury
GO:0019887	16515	169	3	1	1534	1	4	false	0.11016949152540007	0.5660778889125357	2.5160806917380154E-230	protein kinase regulator activity
GO:0048313	16515	14	3	1	127	1	2	false	0.11023622047244118	0.5660778889125357	6.456472684414479E-19	Golgi inheritance
GO:0045786	16515	563	3	1	4807	1	3	false	0.11712086540502836	0.5770114942524823	0.0	negative regulation of cell cycle
GO:0060020	16515	8	3	1	68	1	1	false	0.11764705882352867	0.5770114942524823	1.352812065169356E-10	Bergmann glial cell differentiation
GO:0048568	16515	399	3	1	3346	1	2	false	0.11924686192464538	0.5770114942524823	0.0	embryonic organ development
GO:0060711	16515	49	3	1	399	1	2	false	0.12280701754385649	0.5770114942524823	4.695965503945898E-64	labyrinthine layer development
GO:0050772	16515	79	3	1	628	1	4	false	0.12579617834397466	0.5770114942524823	1.3749195432094897E-102	positive regulation of axonogenesis
GO:0051726	16515	1069	3	1	8439	1	2	false	0.1266737765141985	0.5770114942524823	0.0	regulation of cell cycle
GO:0048732	16515	406	3	1	3125	1	1	false	0.12992000000001813	0.5770114942524823	0.0	gland development
GO:0019207	16515	197	3	1	1516	1	2	false	0.1299472295515451	0.5770114942524823	1.5453463694756356E-253	kinase regulator activity
GO:0005815	16515	738	3	1	10934	2	2	false	0.13044183128460157	0.5770114942524823	0.0	microtubule organizing center
GO:0001568	16515	628	3	1	4812	1	2	false	0.13050706566916068	0.5770114942524823	0.0	blood vessel development
GO:0032989	16515	1057	3	1	7814	1	3	false	0.13527002815414413	0.5770114942524823	0.0	cellular component morphogenesis
GO:0051130	16515	1112	3	1	8217	1	3	false	0.13532919557018644	0.5770114942524823	0.0	positive regulation of cellular component organization
GO:0008285	16515	631	3	1	4571	1	3	false	0.1380441916424808	0.5770114942524823	0.0	negative regulation of cell population proliferation
GO:0006935	16515	556	3	1	3829	1	2	false	0.14520762601190845	0.5770114942524823	0.0	chemotaxis
GO:0060322	16515	701	3	1	4812	1	1	false	0.14567747298423697	0.5770114942524823	0.0	head development
GO:0007050	16515	224	3	1	1498	1	2	false	0.14953271028028509	0.5770114942524823	1.1585626562822124E-273	cell cycle arrest
GO:0045597	16515	884	3	1	5910	1	4	false	0.14957698815616752	0.5770114942524823	0.0	positive regulation of cell differentiation
GO:0016441	16515	113	3	1	739	1	3	false	0.15290933694183534	0.5770114942524823	1.3034066980405274E-136	posttranscriptional gene silencing
GO:0003006	16515	848	3	1	5486	1	2	false	0.15457528253737063	0.5770114942524823	0.0	developmental process involved in reproduction
GO:0007507	16515	522	3	1	3325	1	2	false	0.1569924812032556	0.5770114942524823	0.0	heart development
GO:0001944	16515	651	3	1	4127	1	2	false	0.15774170099329327	0.5770114942524823	0.0	vasculature development
GO:1903798	16515	16	3	1	101	1	3	false	0.15841584158415634	0.5770114942524823	6.253130080874732E-19	regulation of production of miRNAs involved in gene silencing by miRNA
GO:0072358	16515	659	3	1	4127	1	2	false	0.15968015507614733	0.5770114942524823	0.0	cardiovascular system development
GO:0090170	16515	4	3	1	25	1	2	false	0.1600000000000002	0.5770114942524823	7.905138339920931E-5	regulation of Golgi inheritance
GO:0090305	16515	320	3	1	3833	2	1	false	0.16002117638950886	0.5770114942524823	0.0	nucleic acid phosphodiester bond hydrolysis
GO:0002520	16515	859	3	1	5348	1	2	false	0.16062079281931146	0.5770114942524823	0.0	immune system development
GO:0022604	16515	465	3	1	2863	1	3	false	0.1624170450575632	0.5770114942524823	0.0	regulation of cell morphogenesis
GO:0051962	16515	478	3	1	2932	1	4	false	0.16302864938615794	0.5770114942524823	0.0	positive regulation of nervous system development
GO:0030295	16515	75	3	1	460	1	3	false	0.16304347826086094	0.5770114942524823	2.8962959006087267E-88	protein kinase activator activity
GO:0051094	16515	1228	3	1	7511	1	3	false	0.16349354280371506	0.5770114942524823	0.0	positive regulation of developmental process
GO:0042127	16515	1354	3	1	8277	1	2	false	0.16358584027908812	0.5770114942524823	0.0	regulation of cell population proliferation
GO:0004713	16515	211	3	1	1261	1	2	false	0.16732751784291128	0.5770114942524823	1.5569816001491947E-246	protein tyrosine kinase activity
GO:0009611	16515	602	3	1	3575	1	1	false	0.168391608391323	0.5770114942524823	0.0	response to wounding
GO:0010628	16515	801	3	1	4743	1	3	false	0.168880455407603	0.5770114942524823	0.0	positive regulation of gene expression
GO:0042330	16515	556	3	1	3248	1	2	false	0.17118226600997122	0.5770114942524823	0.0	taxis
GO:0031346	16515	354	3	1	2059	1	3	false	0.1719281204467161	0.5770114942524823	0.0	positive regulation of cell projection organization
GO:0000003	16515	1253	3	1	13878	2	1	false	0.17242778495392852	0.5770114942524823	0.0	reproduction
GO:0022414	16515	1253	3	1	13878	2	2	false	0.17242778495392852	0.5770114942524823	0.0	reproductive process
GO:0023014	16515	859	3	1	4966	1	2	false	0.1729762384211246	0.5770114942524823	0.0	signal transduction by protein phosphorylation
GO:0042063	16515	251	3	1	1450	1	1	false	0.1731034482757447	0.5770114942524823	2.491742644619081E-289	gliogenesis
GO:0060341	16515	720	3	1	4068	1	2	false	0.17699115044262173	0.5821641670698383	0.0	regulation of cellular localization
GO:0030855	16515	625	3	1	3506	1	2	false	0.17826583000558235	0.5821641670698383	0.0	epithelial cell differentiation
GO:2000637	16515	19	3	1	106	1	3	false	0.17924528301887127	0.5821641670698383	2.2367852715169336E-21	positive regulation of gene silencing by miRNA
GO:0045595	16515	1604	3	1	8813	1	3	false	0.18200385793774987	0.5861141187825842	0.0	regulation of cell differentiation
GO:0032101	16515	863	3	1	4678	1	2	false	0.18448054724217872	0.5890975458153606	0.0	regulation of response to external stimulus
GO:0048646	16515	989	3	1	5265	1	2	false	0.18784425451145495	0.5914864989639103	0.0	anatomical structure formation involved in morphogenesis
GO:0005773	16515	3678	3	2	8452	2	2	false	0.1893379910104127	0.5914864989639103	0.0	vacuole
GO:0051347	16515	662	3	1	3461	1	3	false	0.19127419820881467	0.5914864989639103	0.0	positive regulation of transferase activity
GO:0018108	16515	354	3	1	1849	1	2	false	0.19145484045410777	0.5914864989639103	0.0	peptidyl-tyrosine phosphorylation
GO:0051240	16515	1553	3	1	7916	1	3	false	0.19618494189035546	0.6012119186962506	0.0	positive regulation of multicellular organismal process
GO:0007420	16515	659	3	1	3235	1	3	false	0.20370942813013165	0.6042298825444482	0.0	brain development
GO:0008544	16515	370	3	1	1798	1	1	false	0.20578420467202446	0.6042298825444482	0.0	epidermis development
GO:0022402	16515	1438	3	1	12841	2	2	false	0.21143718972495448	0.6042298825444482	0.0	cell cycle process
GO:0009790	16515	929	3	1	4343	1	1	false	0.21390743725528844	0.6042298825444482	0.0	embryo development
GO:0007417	16515	893	3	1	4127	1	2	false	0.21637993699987298	0.6042298825444482	0.0	central nervous system development
GO:0010608	16515	577	3	1	2644	1	1	false	0.21822995461416633	0.6042298825444482	0.0	posttranscriptional regulation of gene expression
GO:0008283	16515	1612	3	1	13878	2	1	false	0.21882552995766183	0.6042298825444482	0.0	cell population proliferation
GO:0033043	16515	1180	3	1	5370	1	2	false	0.21973929236441067	0.6042298825444482	0.0	regulation of organelle organization
GO:0010769	16515	286	3	1	1297	1	3	false	0.22050886661517055	0.6042298825444482	2.595779349600827E-296	regulation of cell morphogenesis involved in differentiation
GO:0031344	16515	627	3	1	2838	1	2	false	0.2209302325578225	0.6042298825444482	0.0	regulation of cell projection organization
GO:0051128	16515	2242	3	1	10141	1	2	false	0.22108273345664592	0.6042298825444482	0.0	regulation of cellular component organization
GO:0050770	16515	168	3	1	753	1	3	false	0.2231075697210432	0.6042298825444482	7.390573749013251E-173	regulation of axonogenesis
GO:0040011	16515	1650	3	1	13878	2	1	false	0.22365837764041085	0.6042298825444482	0.0	locomotion
GO:0030030	16515	1456	3	1	6509	1	1	false	0.22369027500317964	0.6042298825444482	0.0	cell projection organization
GO:0010720	16515	490	3	1	2161	1	3	false	0.22674687644615604	0.6042298825444482	0.0	positive regulation of cell development
GO:0007049	16515	1553	3	1	12841	2	1	false	0.22726309152239643	0.6042298825444482	0.0	cell cycle
GO:0090304	16515	3833	3	2	8019	2	2	false	0.2284431048964872	0.6042298825444482	0.0	nucleic acid metabolic process
GO:0050793	16515	2287	3	1	9945	1	2	false	0.22996480643445902	0.6042298825444482	0.0	regulation of developmental process
GO:0032879	16515	2429	3	1	10462	1	2	false	0.23217358057736096	0.6042298825444482	0.0	regulation of localization
GO:0004518	16515	251	3	1	1069	1	2	false	0.23479887745547204	0.6042298825444482	3.2666965749252185E-252	nuclease activity
GO:0072359	16515	983	3	1	4127	1	1	false	0.23818754543218112	0.6042298825444482	0.0	circulatory system development
GO:0005768	16515	865	3	1	3629	1	2	false	0.23835767429003096	0.6042298825444482	0.0	endosome
GO:0080134	16515	1277	3	1	5300	1	2	false	0.24094339622574185	0.6042298825444482	0.0	regulation of response to stress
GO:0048285	16515	1165	3	1	4814	1	1	false	0.2420024927300415	0.6042298825444482	0.0	organelle fission
GO:0009887	16515	957	3	1	3945	1	2	false	0.24258555133069343	0.6042298825444482	0.0	animal organ morphogenesis
GO:0051338	16515	966	3	1	3980	1	2	false	0.2427135678391271	0.6042298825444482	0.0	regulation of transferase activity
GO:0098772	16515	1567	3	1	11969	2	2	false	0.2447121502164178	0.6042298825444482	0.0	molecular function regulator
GO:0006139	16515	4384	3	2	8848	2	5	false	0.24547138607482588	0.6042298825444482	0.0	nucleobase-containing compound metabolic process
GO:0045022	16515	37	3	1	150	1	2	false	0.24666666666667272	0.6042298825444482	5.375025786048199E-36	early endosome to late endosome transport
GO:0051674	16515	1451	3	1	5875	1	1	false	0.2469787234045152	0.6042298825444482	0.0	localization of cell
GO:0048584	16515	2094	3	1	8465	1	3	false	0.24737152983037777	0.6042298825444482	0.0	positive regulation of response to stimulus
GO:0010562	16515	1074	3	1	4324	1	3	false	0.24838112858466996	0.6042298825444482	0.0	positive regulation of phosphorus metabolic process
GO:0023056	16515	1745	3	1	6990	1	3	false	0.2496423462091536	0.6042298825444482	0.0	positive regulation of signaling
GO:0010976	16515	263	3	1	1044	1	4	false	0.2519157088122354	0.6047058447121192	4.282437784198403E-255	positive regulation of neuron projection development
GO:0004707	16515	327	3	1	1291	1	2	false	0.2532920216886014	0.6047058447121192	1.97086294E-316	MAP kinase activity
GO:0008047	16515	455	3	1	1775	1	2	false	0.25633802816885914	0.6047058447121192	0.0	enzyme activator activity
GO:0048534	16515	816	3	1	3162	1	2	false	0.2580645161287946	0.6047058447121192	0.0	hematopoietic or lymphoid organ development
GO:0045666	16515	337	3	1	1301	1	3	false	0.2590315142199278	0.6047058447121192	2.4E-322	positive regulation of neuron differentiation
GO:0010647	16515	1736	3	1	6661	1	3	false	0.26062152829911533	0.6047058447121192	0.0	positive regulation of cell communication
GO:0046483	16515	4528	3	2	8863	2	1	false	0.2609783119283883	0.6047058447121192	0.0	heterocycle metabolic process
GO:0051247	16515	1579	3	1	5964	1	4	false	0.26475519785380186	0.6085557520301629	0.0	positive regulation of protein metabolic process
GO:0006725	16515	4570	3	2	8863	2	1	false	0.2658427758868606	0.6085557520301629	0.0	cellular aromatic compound metabolic process
GO:0032270	16515	1481	3	1	5504	1	4	false	0.2690770348842491	0.6117398661931125	0.0	positive regulation of cellular protein metabolic process
GO:0005737	16515	6076	3	2	11683	2	2	false	0.27045341452748134	0.6117398661931125	0.0	cytoplasm
GO:0051239	16515	2782	3	1	10089	1	2	false	0.27574586182970434	0.6138274281778721	0.0	regulation of multicellular organismal process
GO:0043408	16515	663	3	1	2391	1	3	false	0.2772898368882205	0.6138274281778721	0.0	regulation of MAPK cascade
GO:0050769	16515	427	3	1	1522	1	4	false	0.2805519053874188	0.6138274281778721	0.0	positive regulation of neurogenesis
GO:1901360	16515	4777	3	2	8995	2	1	false	0.28201064930711245	0.6138274281778721	0.0	organic cyclic compound metabolic process
GO:0003824	16515	6357	3	2	11969	2	1	false	0.28206984018158265	0.6138274281778721	0.0	catalytic activity
GO:0005770	16515	244	3	1	865	1	1	false	0.28208092485563835	0.6138274281778721	1.0840660328665757E-222	late endosome
GO:0051174	16515	1639	3	1	5798	1	2	false	0.2826836840292832	0.6138274281778721	0.0	regulation of phosphorus metabolic process
GO:0031401	16515	1143	3	1	3972	1	3	false	0.2877643504531045	0.6153134397412778	0.0	positive regulation of protein modification process
GO:0004540	16515	133	3	1	462	1	3	false	0.287878787878792	0.6153134397412778	8.968554768861724E-120	ribonuclease activity
GO:0044093	16515	1894	3	1	11969	2	2	false	0.2914548105110375	0.6153134397412778	0.0	positive regulation of molecular function
GO:0033554	16515	1926	3	1	6548	1	2	false	0.294135613927245	0.6153134397412778	0.0	cellular response to stress
GO:0006928	16515	2076	3	1	12841	2	1	false	0.2972127829431051	0.6153134397412778	0.0	movement of cell or subcellular component
GO:0016788	16515	1001	3	1	3358	1	1	false	0.29809410363316363	0.6153134397412778	0.0	hydrolase activity, acting on ester bonds
GO:0051960	16515	821	3	1	2749	1	2	false	0.2986540560206376	0.6153134397412778	0.0	regulation of nervous system development
GO:0022603	16515	970	3	1	3247	1	2	false	0.2987372959656393	0.6153134397412778	0.0	regulation of anatomical structure morphogenesis
GO:0051049	16515	1594	3	1	5283	1	2	false	0.3017225061525284	0.6153134397412778	0.0	regulation of transport
GO:0034641	16515	5039	3	2	9147	2	2	false	0.30345384546731813	0.6153134397412778	0.0	cellular nitrogen compound metabolic process
GO:0046907	16515	1873	3	1	11294	2	3	false	0.304189793287323	0.6153134397412778	0.0	intracellular transport
GO:0030054	16515	1821	3	1	10934	2	1	false	0.30536499724871	0.6153134397412778	0.0	cell junction
GO:0018193	16515	1150	3	1	3764	1	1	false	0.3055260361314704	0.6153134397412778	0.0	peptidyl-amino acid modification
GO:0018212	16515	354	3	1	1150	1	1	false	0.30782608695647534	0.6153134397412778	1.8418560259272367E-307	peptidyl-tyrosine modification
GO:0051403	16515	267	3	1	861	1	2	false	0.3101045296168499	0.6153134397412778	1.0042303782305699E-230	stress-activated MAPK cascade
GO:0070374	16515	178	3	1	569	1	3	false	0.31282952548330656	0.6153134397412778	7.944332846595536E-153	positive regulation of ERK1 and ERK2 cascade
GO:0004672	16515	1176	3	1	3759	1	4	false	0.3128491620111756	0.6153134397412778	0.0	protein kinase activity
GO:0043410	16515	494	3	1	1572	1	4	false	0.3142493638675874	0.6153134397412778	0.0	positive regulation of MAPK cascade
GO:0009967	16515	1541	3	1	4877	1	5	false	0.31597293418101735	0.6153134397412778	0.0	positive regulation of signal transduction
GO:0032872	16515	218	3	1	687	1	3	false	0.3173216885007101	0.6153134397412778	1.1479347801484123E-185	regulation of stress-activated MAPK cascade
GO:0010629	16515	1372	3	1	4323	1	3	false	0.3173721952349749	0.6153134397412778	0.0	negative regulation of gene expression
GO:0070371	16515	273	3	1	840	1	1	false	0.3250000000000641	0.6231468531475028	3.100082128809055E-229	ERK1 and ERK2 cascade
GO:0071902	16515	321	3	1	985	1	3	false	0.32588832487301767	0.6231468531475028	3.4663462726121185E-269	positive regulation of protein serine/threonine kinase activity
GO:0033674	16515	596	3	1	1822	1	4	false	0.32711306256847844	0.6231468531475028	0.0	positive regulation of kinase activity
GO:1902533	16515	938	3	1	2860	1	3	false	0.3279720279723699	0.6231468531475028	0.0	positive regulation of intracellular signal transduction
GO:0002376	16515	2527	3	1	13878	2	1	false	0.3310286575476795	0.6255303815796025	0.0	immune system process
GO:0000323	16515	673	3	1	3678	2	1	false	0.33251878178705185	0.6255303815796025	0.0	lytic vacuole
GO:0060284	16515	839	3	1	2508	1	2	false	0.33452950558254696	0.6260317614191898	0.0	regulation of cell development
GO:0009605	16515	2447	3	1	7281	1	1	false	0.3360802087618808	0.6260317614191898	0.0	response to external stimulus
GO:0000904	16515	692	3	1	2048	1	2	false	0.33789062500004996	0.6263338414635072	0.0	cell morphogenesis involved in differentiation
GO:0000165	16515	840	3	1	2466	1	2	false	0.34063260340578416	0.6283514043407669	0.0	MAPK cascade
GO:0045860	16515	531	3	1	1543	1	4	false	0.34413480233273863	0.6286411055422427	0.0	positive regulation of protein kinase activity
GO:2000026	16515	1794	3	1	5196	1	3	false	0.345265588914855	0.6286411055422427	0.0	regulation of multicellular organismal development
GO:0030234	16515	928	3	1	2684	1	2	false	0.3457526080482335	0.6286411055422427	0.0	enzyme regulator activity
GO:0048858	16515	618	3	1	1730	1	3	false	0.3572254335257796	0.6391624699201172	0.0	cell projection morphogenesis
GO:0045937	16515	1074	3	1	2991	1	3	false	0.35907723169522693	0.6391624699201172	0.0	positive regulation of phosphate metabolic process
GO:0045935	16515	1094	3	1	5450	2	4	false	0.3612032171529813	0.6391624699201172	0.0	positive regulation of nucleobase-containing compound metabolic process
GO:0019900	16515	786	3	1	2163	1	1	false	0.36338418862714505	0.6391624699201172	0.0	kinase binding
GO:0019899	16515	2163	3	1	5904	1	1	false	0.3663617886166677	0.6391624699201172	0.0	enzyme binding
GO:0023051	16515	3308	3	1	9004	1	2	false	0.3673922701004737	0.6391624699201172	0.0	regulation of signaling
GO:0051254	16515	913	3	1	4433	2	4	false	0.36952996927108145	0.6391624699201172	0.0	positive regulation of RNA metabolic process
GO:0009913	16515	266	3	1	719	1	2	false	0.369958275382514	0.6391624699201172	5.6794946214960095E-205	epidermal cell differentiation
GO:0051246	16515	2575	3	1	6895	1	4	false	0.373459028281628	0.6391624699201172	0.0	regulation of protein metabolic process
GO:0043085	16515	1381	3	1	6623	2	3	false	0.37357764940129584	0.6391624699201172	0.0	positive regulation of catalytic activity
GO:0009888	16515	1798	3	1	4812	1	1	false	0.3736492103072989	0.6391624699201172	0.0	tissue development
GO:0032268	16515	2427	3	1	6488	1	3	false	0.37407521578362996	0.6391624699201172	0.0	regulation of cellular protein metabolic process
GO:0030182	16515	1250	3	1	3328	1	2	false	0.37560096153843164	0.6391624699201172	0.0	neuron differentiation
GO:0048468	16515	1897	3	1	5006	1	3	false	0.3789452656821435	0.6391624699201172	0.0	cell development
GO:0070372	16515	255	3	1	672	1	2	false	0.37946428571426466	0.6391624699201172	5.905378215225624E-193	regulation of ERK1 and ERK2 cascade
GO:0048583	16515	3777	3	1	9953	1	2	false	0.3794835727913067	0.6391624699201172	0.0	regulation of response to stimulus
GO:0035196	16515	42	3	1	110	1	2	false	0.38181818181817445	0.6391624699201172	2.193908321018909E-31	production of miRNAs involved in gene silencing by miRNA
GO:0043405	16515	318	3	1	824	1	3	false	0.38592233009720245	0.6391624699201172	7.807640278158091E-238	regulation of MAP kinase activity
GO:0035556	16515	2462	3	1	11378	2	2	false	0.38595850583595853	0.6391624699201172	0.0	intracellular signal transduction
GO:0043406	16515	246	3	1	635	1	4	false	0.38740157480309717	0.6391624699201172	2.440306010539757E-183	positive regulation of MAP kinase activity
GO:0022008	16515	1450	3	1	3721	1	2	false	0.3896801934959465	0.6391624699201172	0.0	neurogenesis
GO:0010646	16515	3269	3	1	8383	1	2	false	0.3899558630587546	0.6391624699201172	0.0	regulation of cell communication
GO:0031399	16515	1687	3	1	4320	1	2	false	0.39050925925843455	0.6391624699201172	0.0	regulation of protein modification process
GO:0005769	16515	339	3	1	865	1	1	false	0.3919075144510192	0.6391624699201172	1.0317500152976027E-250	early endosome
GO:0097708	16515	2016	3	1	9006	2	2	false	0.39761166070901616	0.644067796610178	0.0	intracellular vesicle
GO:0006396	16515	873	3	1	3891	2	2	false	0.39843340276959494	0.644067796610178	0.0	RNA processing
GO:0070918	16515	46	3	1	115	1	2	false	0.4000000000000053	0.644067796610178	3.219118077711819E-33	production of small RNA involved in gene silencing by RNA
GO:0010975	16515	467	3	1	1149	1	3	false	0.40644038294169643	0.6516765633664331	0.0	regulation of neuron projection development
GO:0000187	16515	177	3	1	425	1	2	false	0.4164705882353042	0.6649530400395613	1.1385783163245557E-124	activation of MAPK activity
GO:0070161	16515	776	3	1	1821	1	1	false	0.42613948379970557	0.6726733758968177	0.0	anchoring junction
GO:0120035	16515	617	3	1	1447	1	2	false	0.4263994471319837	0.6726733758968177	0.0	regulation of plasma membrane bounded cell projection organization
GO:0009892	16515	2467	3	1	10162	2	3	false	0.42661653576613967	0.6726733758968177	0.0	negative regulation of metabolic process
GO:0005856	16515	1977	3	1	4526	1	1	false	0.43680954485362317	0.6809783227919299	0.0	cytoskeleton
GO:0043549	16515	879	3	1	1984	1	3	false	0.44304435483874477	0.6809783227919299	0.0	regulation of kinase activity
GO:0065009	16515	3314	3	1	13061	2	2	false	0.44309929623488353	0.6809783227919299	0.0	regulation of molecular function
GO:0071900	16515	482	3	1	1083	1	2	false	0.4450600184672408	0.6809783227919299	2.77E-322	regulation of protein serine/threonine kinase activity
GO:0045664	16515	602	3	1	1345	1	2	false	0.4475836431225906	0.6809783227919299	0.0	regulation of neuron differentiation
GO:0009653	16515	2361	3	1	5265	1	2	false	0.448433048434521	0.6809783227919299	0.0	anatomical structure morphogenesis
GO:0016192	16515	2128	3	1	4702	1	1	false	0.45257337303454787	0.6809783227919299	0.0	vesicle-mediated transport
GO:0042327	16515	1021	3	1	2255	1	3	false	0.4527716186250581	0.6809783227919299	0.0	positive regulation of phosphorylation
GO:0006468	16515	1849	3	1	4070	1	2	false	0.45429975429954694	0.6809783227919299	0.0	protein phosphorylation
GO:0045859	16515	785	3	1	1710	1	3	false	0.4590643274851701	0.6809783227919299	0.0	regulation of protein kinase activity
GO:0008152	16515	9406	3	2	13878	2	1	false	0.4593474426524375	0.6809783227919299	0.0	metabolic process
GO:0044237	16515	8863	3	2	13059	2	2	false	0.4606020948724073	0.6809783227919299	0.0	cellular metabolic process
GO:0001934	16515	951	3	1	2058	1	4	false	0.46209912536478737	0.6809783227919299	0.0	positive regulation of protein phosphorylation
GO:0050767	16515	737	3	1	1592	1	4	false	0.4629396984927175	0.6809783227919299	0.0	regulation of neurogenesis
GO:0051641	16515	2730	3	1	5875	1	1	false	0.46468085106490864	0.6809783227919299	0.0	cellular localization
GO:0031325	16515	2641	3	1	9799	2	4	false	0.46641511527881546	0.6809783227919299	0.0	positive regulation of cellular metabolic process
GO:0048869	16515	3513	3	1	13027	2	2	false	0.4666342097695012	0.6809783227919299	0.0	cellular developmental process
GO:0007346	16515	635	3	1	1360	1	2	false	0.4669117647059298	0.6809783227919299	0.0	regulation of mitotic cell cycle
GO:0031982	16515	2029	3	1	7507	2	1	false	0.4675365608661711	0.6809783227919299	0.0	vesicle
GO:0009893	16515	2828	3	1	10458	2	3	false	0.4677245848649835	0.6809783227919299	0.0	positive regulation of metabolic process
GO:0048667	16515	545	3	1	1154	1	2	false	0.4722703639515174	0.6849722835938039	0.0	cell morphogenesis involved in neuron differentiation
GO:0007399	16515	1971	3	1	4127	1	1	false	0.4775866246659873	0.6900491154869778	0.0	nervous system development
GO:0010468	16515	2644	3	1	5456	1	2	false	0.48460410557359895	0.6975362125680591	0.0	regulation of gene expression
GO:0006950	16515	3575	3	1	7281	1	1	false	0.4910039829684965	0.7040811831246365	0.0	response to stress
GO:0010605	16515	2252	3	1	7683	2	3	false	0.5003401004041759	0.7147715720059655	0.0	negative regulation of macromolecule metabolic process
GO:0051173	16515	2492	3	1	8444	2	3	false	0.5031699462235064	0.7161220208424436	0.0	positive regulation of nitrogen compound metabolic process
GO:0048666	16515	1027	3	1	1990	1	2	false	0.5160804020101041	0.7317557938949236	0.0	neuron development
GO:0061564	16515	477	3	1	915	1	1	false	0.5213114754098666	0.7320070855279878	3.141381716105017E-274	axon development
GO:0030055	16515	406	3	1	776	1	1	false	0.5231958762888748	0.7320070855279878	2.0238350356373618E-232	cell-substrate junction
GO:1902531	16515	1775	3	1	3387	1	2	false	0.5240625922641011	0.7320070855279878	0.0	regulation of intracellular signal transduction
GO:0050790	16515	2225	3	1	7147	2	2	false	0.5257490817661421	0.7320070855279878	0.0	regulation of catalytic activity
GO:0042221	16515	3829	3	1	7281	1	1	false	0.5258893009187912	0.7320070855279878	0.0	response to chemical
GO:0012505	16515	3456	3	1	10934	2	3	false	0.5322708642390094	0.7381858701124948	0.0	endomembrane system
GO:0009966	16515	2880	3	1	5336	1	4	false	0.539730134934311	0.7442224833528904	0.0	regulation of signal transduction
GO:0060966	16515	80	3	1	148	1	2	false	0.5405405405405204	0.7442224833528904	6.943360971848802E-44	regulation of gene silencing by RNA
GO:0048523	16515	4164	3	1	12864	2	3	false	0.5426272538044857	0.7443983987209551	0.0	negative regulation of cellular process
GO:0060147	16515	80	3	1	146	1	2	false	0.5479452054794675	0.7463489632576281	3.3156225044677518E-43	regulation of posttranscriptional gene silencing
GO:0019220	16515	1639	3	1	2991	1	2	false	0.547977265128627	0.7463489632576281	0.0	regulation of phosphate metabolic process
GO:0010604	16515	2560	3	1	7739	2	3	false	0.5521893838695444	0.7485615402029775	0.0	positive regulation of macromolecule metabolic process
GO:0031410	16515	2016	3	1	6076	2	2	false	0.5535415599922018	0.7485615402029775	0.0	cytoplasmic vesicle
GO:0031047	16515	115	3	1	207	1	1	false	0.5555555555555518	0.7486209613869138	3.138709284374816E-61	gene silencing by RNA
GO:0048519	16515	4686	3	1	13878	2	2	false	0.5613174994517115	0.7537125434333934	0.0	negative regulation of biological process
GO:0006793	16515	3009	3	1	8863	2	1	false	0.563766767598372	0.7543358158006386	0.0	phosphorus metabolic process
GO:0016772	16515	1632	3	1	2841	1	1	false	0.5744456177411846	0.7659274903215795	0.0	transferase activity, transferring phosphorus-containing groups
GO:0001932	16515	1331	3	1	2298	1	3	false	0.5791993037423211	0.7695655084688182	0.0	regulation of protein phosphorylation
GO:0048522	16515	4621	3	1	12886	2	3	false	0.5886318945909153	0.7767471785109588	0.0	positive regulation of cellular process
GO:0007165	16515	4610	3	1	12851	2	5	false	0.5887867740014167	0.7767471785109588	0.0	signal transduction
GO:0030216	16515	219	3	1	370	1	2	false	0.5918918918919258	0.7767471785109588	5.286265951819217E-108	keratinocyte differentiation
GO:0001701	16515	339	3	1	571	1	1	false	0.5936952714536811	0.7767471785109588	9.130771441335421E-167	in utero embryonic development
GO:0016301	16515	1426	3	1	2396	1	2	false	0.5951585976633993	0.7767471785109588	0.0	kinase activity
GO:0031175	16515	915	3	1	1533	1	2	false	0.5968688845399999	0.7767471785109588	0.0	neuron projection development
GO:0023052	16515	5095	3	1	13878	2	1	false	0.599489557351409	0.7774949890564348	0.0	signaling
GO:0032990	16515	638	3	1	1057	1	1	false	0.6035950804161297	0.7779635297436519	2.1711294386699665E-307	cell part morphogenesis
GO:0015630	16515	1194	3	1	1977	1	1	false	0.6039453717746771	0.7779635297436519	0.0	microtubule cytoskeleton
GO:0032502	16515	5265	3	1	13878	2	1	false	0.6148445949070811	0.7878135509745919	0.0	developmental process
GO:0048518	16515	5275	3	1	13878	2	2	false	0.6157384858932995	0.7878135509745919	0.0	positive regulation of biological process
GO:0060429	16515	1111	3	1	1798	1	1	false	0.6179087875420136	0.7879373800871315	0.0	epithelium development
GO:0042325	16515	1477	3	1	2359	1	2	false	0.6261127596442257	0.7957285908521932	0.0	regulation of phosphorylation
GO:0009792	16515	587	3	1	929	1	1	false	0.6318622174382771	0.800358808755151	1.2806725586208028E-264	embryo development ending in birth or egg hatching
GO:0007154	16515	5113	3	1	12841	2	1	false	0.637828596625818	0.8029884433045853	0.0	cell communication
GO:0000278	16515	993	3	1	1553	1	2	false	0.6394075981974756	0.8029884433045853	0.0	mitotic cell cycle
GO:0005515	16515	5904	3	1	9221	1	1	false	0.6402776271612878	0.8029884433045853	0.0	protein binding
GO:0048513	16515	3125	3	1	4812	1	2	false	0.6494181213633105	0.8117624526717915	0.0	animal organ development
GO:0048812	16515	604	3	1	927	1	2	false	0.6515641855448621	0.8117624526717915	1.979770327319711E-259	neuron projection morphogenesis
GO:0043227	16515	7507	3	2	9283	2	1	false	0.6539507789273495	0.8117624526717915	0.0	membrane-bounded organelle
GO:0019219	16515	2640	3	1	6350	2	4	false	0.6586878955450326	0.8117624526717915	0.0	regulation of nucleobase-containing compound metabolic process
GO:0043231	16515	7335	3	2	9029	2	2	false	0.6599481570113728	0.8117624526717915	0.0	intracellular membrane-bounded organelle
GO:0007409	16515	435	3	1	659	1	3	false	0.6600910470410094	0.8117624526717915	1.0891818025309468E-182	axonogenesis
GO:0031323	16515	4758	3	1	11275	2	3	false	0.6659325087964487	0.8129486814316653	0.0	regulation of cellular metabolic process
GO:0051179	16515	5875	3	1	13878	2	1	false	0.6674714852900016	0.8129486814316653	0.0	localization
GO:0044267	16515	4687	3	1	7022	1	2	false	0.6674736542281041	0.8129486814316653	0.0	cellular protein metabolic process
GO:0019222	16515	5105	3	1	11880	2	2	false	0.6747942851431983	0.817498724928901	0.0	regulation of metabolic process
GO:0048870	16515	1451	3	1	2148	1	3	false	0.675512104283355	0.817498724928901	0.0	cell motility
GO:0032501	16515	6028	3	1	13878	2	1	false	0.6800651759953393	0.8203960853277109	0.0	multicellular organismal process
GO:1903047	16515	993	3	1	1438	1	2	false	0.6905424200281071	0.8244011535831801	0.0	mitotic cell cycle process
GO:0007275	16515	4343	3	1	6284	1	2	false	0.6911203055396322	0.8244011535831801	0.0	multicellular organism development
GO:0016740	16515	2841	3	1	6357	2	1	false	0.6941291458980873	0.8244011535831801	0.0	transferase activity
GO:0004674	16515	817	3	1	1176	1	1	false	0.6947278911564683	0.8244011535831801	2.3066182299E-313	protein serine/threonine kinase activity
GO:0036211	16515	3764	3	1	5415	1	2	false	0.6951061865182656	0.8244011535831801	0.0	protein modification process
GO:0051252	16515	2375	3	1	5290	2	3	false	0.6964020271057917	0.8244011535831801	0.0	regulation of RNA metabolic process
GO:0032147	16515	371	3	1	531	1	1	false	0.6986817325802082	0.8245312372064568	1.973659394228755E-140	activation of protein kinase activity
GO:0051716	16515	5952	3	1	13037	2	2	false	0.7046775995641958	0.8290324700755246	0.0	cellular response to stimulus
GO:0043229	16515	9004	3	2	10673	2	2	false	0.711689257491939	0.8346972773053605	0.0	intracellular organelle
GO:0043170	16515	7606	3	2	8995	2	1	false	0.7149925038066675	0.8359912352201034	0.0	macromolecule metabolic process
GO:0043226	16515	9283	3	2	10934	2	1	false	0.7207945543817764	0.8401899713652609	0.0	organelle
GO:0010467	16515	3646	3	1	7606	2	1	false	0.7289651427426351	0.8445832146692612	0.0	gene expression
GO:0140096	16515	3053	3	1	6357	2	1	false	0.7299075076966711	0.8445832146692612	0.0	catalytic activity, acting on a protein
GO:0071840	16515	6683	3	1	13878	2	1	false	0.7312312569110183	0.8445832146692612	0.0	cellular component organization or biogenesis
GO:0043228	16515	4536	3	1	9283	2	1	false	0.7385328993778939	0.8458408257815254	0.0	non-membrane-bounded organelle
GO:0006996	16515	4814	3	1	6509	1	1	false	0.7395913350707962	0.8458408257815254	0.0	organelle organization
GO:0016070	16515	3298	3	2	3833	2	1	false	0.7402957886316749	0.8458408257815254	0.0	RNA metabolic process
GO:0016310	16515	2217	3	1	2991	1	1	false	0.7412236710138105	0.8458408257815254	0.0	phosphorylation
GO:0043232	16515	4526	3	1	9010	2	2	false	0.7523530606771349	0.8554049813463693	0.0	intracellular non-membrane-bounded organelle
GO:0060964	16515	80	3	1	106	1	3	false	0.7547169811320854	0.8554049813463693	2.5180005504221723E-25	regulation of gene silencing by miRNA
GO:0016043	16515	6509	3	1	12854	2	2	false	0.7563580887694212	0.8554049813463693	0.0	cellular component organization
GO:0051171	16515	4412	3	1	8635	2	2	false	0.7608530071714643	0.8564926882721269	0.0	regulation of nitrogen compound metabolic process
GO:0071944	16515	5612	3	1	10934	2	1	false	0.7631083725987806	0.8564926882721269	0.0	cell periphery
GO:0080090	16515	4581	3	1	8908	2	2	false	0.7640816350638184	0.8564926882721269	0.0	regulation of primary metabolic process
GO:0043412	16515	3949	3	1	7606	2	1	false	0.768859734420933	0.8593138208233957	0.0	macromolecule modification
GO:0050896	16515	7281	3	1	13878	2	1	false	0.7740539987858934	0.8625821687350133	0.0	response to stimulus
GO:0016787	16515	3358	3	1	6357	2	1	false	0.7774784920661009	0.8638649911845565	0.0	hydrolase activity
GO:0016773	16515	1274	3	1	1632	1	1	false	0.78063725490163	0.8648459383749837	0.0	phosphotransferase activity, alcohol group as acceptor
GO:0006807	16515	8339	3	2	9406	2	1	false	0.7859810771650153	0.8682349108218191	0.0	nitrogen compound metabolic process
GO:0005622	16515	10525	3	2	11845	2	1	false	0.7895315334192725	0.869628935360358	0.0	intracellular
GO:0006464	16515	3764	3	1	4687	1	2	false	0.8030723277178098	0.8819869495166698	0.0	cellular protein modification process
GO:0051234	16515	4792	3	1	5875	1	1	false	0.8156595744665065	0.8932295051794595	0.0	establishment of localization
GO:0016020	16515	6329	3	1	10934	2	1	false	0.8226437359952804	0.8959533912856494	0.0	membrane
GO:0060255	16515	4602	3	1	7947	2	2	false	0.8228624567333991	0.8959533912856494	0.0	regulation of macromolecule metabolic process
GO:0019538	16515	5250	3	1	8935	2	3	false	0.8299343478638259	0.9010715776807253	0.0	protein metabolic process
GO:0110165	16515	10934	3	2	11845	2	1	false	0.8520889902826382	0.9206386106310775	0.0	cellular anatomical entity
GO:0009987	16515	12841	3	2	13878	2	1	false	0.8561333170471993	0.9206386106310775	0.0	cellular process
GO:0044238	16515	8708	3	2	9406	2	1	false	0.8570836107254336	0.9206386106310775	0.0	primary metabolic process
GO:0048731	16515	4127	3	1	4812	1	2	false	0.8576475477984249	0.9206386106310775	0.0	system development
GO:0005886	16515	5537	3	1	6400	1	2	false	0.8651562500031486	0.9244582715324795	0.0	plasma membrane
GO:0050794	16515	8239	3	1	12995	2	2	false	0.8660714333304281	0.9244582715324795	0.0	regulation of cellular process
GO:0050789	16515	8917	3	1	13878	2	2	false	0.8722301361263364	0.9284242345322348	0.0	regulation of biological process
GO:0140014	16515	993	3	1	1122	1	2	false	0.8850267379677389	0.93941385594341	3.7397162116333345E-173	mitotic nuclear division
GO:0019901	16515	700	3	1	786	1	1	false	0.8905852417304252	0.9426807572634027	2.985224654691716E-117	protein kinase binding
GO:1901564	16515	6170	3	1	9003	2	2	false	0.9010049305309522	0.9498427308698988	0.0	organonitrogen compound metabolic process
GO:0065007	16515	9584	3	1	13878	2	1	false	0.9042804921127321	0.9498427308698988	0.0	biological regulation
GO:0005575	16515	11845	3	2	14589	3	1	false	0.9071973142816022	0.9498427308698988	0.0	cellular_component
GO:0000902	16515	960	3	1	1057	1	1	false	0.9082308420055522	0.9498427308698988	4.187268842637695E-140	cell morphogenesis
GO:0048856	16515	4812	3	1	5265	1	1	false	0.9139601139625344	0.9498427308698988	0.0	anatomical structure development
GO:0071704	16515	8995	3	2	9406	2	1	false	0.9145138279251911	0.9498427308698988	0.0	organic substance metabolic process
GO:0003674	16515	11969	3	2	14589	3	1	false	0.9148485249957446	0.9498427308698988	0.0	molecular_function
GO:0044260	16515	6589	3	1	9167	2	2	false	0.9209339127697014	0.9535555500067753	0.0	cellular macromolecule metabolic process
GO:0035195	16515	106	3	1	113	1	1	false	0.9380530973451398	0.9686417853020465	2.589311947474399E-11	gene silencing by miRNA
GO:0005488	16515	9221	3	1	11969	2	1	false	0.9473017807095734	0.972942199245701	0.0	binding
GO:0030154	16515	3328	3	1	3513	1	1	false	0.9473384571602879	0.972942199245701	6.4067112836E-314	cell differentiation
GO:0048699	16515	1380	3	1	1450	1	1	false	0.9517241379311188	0.9748117854820084	3.2946673344839256E-121	generation of neurons
GO:0000280	16515	1122	3	1	1165	1	1	false	0.9630901287558652	0.9838017444280343	1.861771880780646E-79	nuclear division
GO:0043009	16515	571	3	1	587	1	1	false	0.9727427597954765	0.9909979858506195	1.2941493882636457E-31	chordate embryonic development
GO:0006810	16515	4702	3	1	4792	1	1	false	0.9812186978288634	0.9932134996331519	1.9528703698435357E-193	transport
GO:0035194	16515	113	3	1	115	1	2	false	0.9826086956521539	0.9932134996331519	1.525553012967238E-4	posttranscriptional gene silencing by RNA
GO:0005925	16515	399	3	1	406	1	1	false	0.982758620689645	0.9932134996331519	2.9196624968407593E-15	focal adhesion
GO:0120036	16515	1437	3	1	1456	1	1	false	0.9869505494513129	0.9948042673514559	1.0870553178834464E-43	plasma membrane bounded cell projection organization
GO:0008150	16515	13878	3	2	14589	3	1	false	0.9931147088163584	0.996640684803903	0.0	biological_process
GO:0006796	16515	2991	3	1	3009	1	1	false	0.9940179461596822	0.996640684803903	1.6476590431454356E-47	phosphate-containing compound metabolic process
GO:0120039	16515	616	3	1	618	1	1	false	0.9967637540452995	0.9967637540452996	5.24513120695616E-6	plasma membrane bounded cell projection morphogenesis
GO:0000000	16515	14589	3	3	0	0	0	true	1.0	1.0	1.0	Gene Ontology
GO:0005764	16515	673	3	1	673	1	1	true	1.0	1.0	1.0	lysosome
