## Supplementary File S3 for "PIGNON: A protein-protein interaction-guided functional enrichment analysis for quantitative proteomics": table-mcl2_cluster1105-Parent-Child-Union-Benjamini-Hochberg.txt

ID	Pop.total	Pop.term	Study.total	Study.term	Pop.family	Study.family	nparents	is.trivial	p	p.adjusted	p.min	name
GO:0071203	16515	14	3	2	8494	3	2	false	7.561534470781342E-6	0.0011644763085003266	8.659484033382112E-45	WASH complex
GO:0140103	16515	3	3	1	3053	1	1	false	9.826400262030225E-4	0.07566328201763273	2.110560029959776E-10	catalytic activity, acting on a glycoprotein
GO:0030029	16515	719	3	2	12841	3	1	false	0.009043428873397015	0.35901219652752697	0.0	actin filament-based process
GO:0097435	16515	629	3	2	6509	2	1	false	0.009324992117598104	0.35901219652752697	0.0	supramolecular fiber organization
GO:0070085	16515	224	3	1	9406	1	1	false	0.02381458643421917	0.6083722219648512	0.0	glycosylation
GO:0012505	16515	3456	3	3	10934	3	3	false	0.03155920671468904	0.6083722219648512	0.0	endomembrane system
GO:0006491	16515	13	3	1	339	1	1	false	0.038348082595871226	0.6083722219648512	1.006611112788579E-23	N-glycan processing
GO:0005793	16515	120	3	1	8452	3	2	false	0.0419964947707872	0.6083722219648512	9.09653055930392E-273	endoplasmic reticulum-Golgi intermediate compartment
GO:0009100	16515	339	3	1	7476	1	3	false	0.04534510433371035	0.6083722219648512	0.0	glycoprotein metabolic process
GO:0043413	16515	215	3	1	3954	1	2	false	0.05437531613550383	0.6083722219648512	0.0	macromolecule glycosylation
GO:0006486	16515	215	3	1	3808	1	3	false	0.05646008403354539	0.6083722219648512	0.0	protein glycosylation
GO:0005788	16515	279	3	1	4185	1	2	false	0.0666666666665918	0.6083722219648512	0.0	endoplasmic reticulum lumen
GO:0043933	16515	1711	3	2	6509	2	1	false	0.06906918065173664	0.6083722219648512	0.0	protein-containing complex subunit organization
GO:0009101	16515	278	3	1	4021	1	4	false	0.06913703058934022	0.6083722219648512	0.0	glycoprotein biosynthetic process
GO:0051258	16515	269	3	2	991	2	1	false	0.07348153584281708	0.6083722219648512	8.008927511866082E-251	protein polymerization
GO:0016482	16515	150	3	1	2014	1	2	false	0.0744786494538073	0.6083722219648512	4.16550774806529E-231	cytosolic transport
GO:0016757	16515	214	3	1	2841	1	1	false	0.0753255895812002	0.6083722219648512	0.0	transferase activity, transferring glycosyl groups
GO:0008454	16515	3	3	1	37	1	2	false	0.08108108108108097	0.6083722219648512	1.287001287001289E-4	alpha-1,3-mannosylglycoprotein 4-beta-N-acetylglucosaminyltransferase activity
GO:0005773	16515	3678	3	3	8452	3	2	false	0.08236762780540667	0.6083722219648512	0.0	vacuole
GO:0032970	16515	356	3	1	8362	2	2	false	0.08333946223179244	0.6083722219648512	0.0	regulation of actin filament-based process
GO:0031984	16515	336	3	1	10934	3	3	false	0.08939347392191183	0.6083722219648512	0.0	organelle subcompartment
GO:0007010	16515	1441	3	2	4814	2	1	false	0.08955802864257861	0.6083722219648512	0.0	cytoskeleton organization
GO:0043687	16515	342	3	1	3764	1	1	false	0.0908607863973479	0.6083722219648512	0.0	post-translational protein modification
GO:0032535	16515	336	3	1	6554	2	2	false	0.09991198267374732	0.6304331955166234	0.0	regulation of cellular component size
GO:0005829	16515	390	3	1	10934	3	2	false	0.10324341391515918	0.6304331955166234	0.0	cytosol
GO:0043014	16515	38	3	1	354	1	1	false	0.10734463276837275	0.6304331955166234	5.636744331757862E-52	alpha-tubulin binding
GO:1901135	16515	1073	3	1	8995	1	1	false	0.11928849360785868	0.6304331955166234	0.0	carbohydrate derivative metabolic process
GO:0090066	16515	453	3	1	3583	1	1	false	0.1264303656155096	0.6304331955166234	0.0	regulation of anatomical structure size
GO:0097708	16515	2016	3	2	9006	3	2	false	0.12786157363084366	0.6304331955166234	0.0	intracellular vesicle
GO:0071944	16515	5612	3	3	10934	3	1	false	0.1351769837443055	0.6304331955166234	0.0	cell periphery
GO:0044089	16515	473	3	1	6743	2	3	false	0.1353827362549504	0.6304331955166234	0.0	positive regulation of cellular component biogenesis
GO:1901137	16515	671	3	1	4911	1	2	false	0.13663205049914887	0.6304331955166234	0.0	carbohydrate derivative biosynthetic process
GO:0005737	16515	6076	3	3	11683	3	2	false	0.14063299716086664	0.6304331955166234	0.0	cytoplasm
GO:0016197	16515	219	3	1	2986	2	2	false	0.1413282083555717	0.6304331955166234	0.0	endosomal transport
GO:0005768	16515	865	3	2	3629	3	2	false	0.1432802717083235	0.6304331955166234	0.0	endosome
GO:0005769	16515	339	3	2	865	2	1	false	0.15331567116254913	0.6366117775941098	1.0317500152976027E-250	early endosome
GO:0055038	16515	80	3	1	519	1	2	false	0.154142581888221	0.6366117775941098	2.7040407143140474E-96	recycling endosome membrane
GO:0022607	16515	2668	3	2	6683	2	2	false	0.1593422364830566	0.6366117775941098	0.0	cellular component assembly
GO:0008092	16515	957	3	1	5904	1	1	false	0.16209349593456024	0.6366117775941098	0.0	cytoskeletal protein binding
GO:0044087	16515	839	3	1	9710	2	2	false	0.16535370846600256	0.6366117775941098	0.0	regulation of cellular component biogenesis
GO:0030036	16515	629	3	2	1519	2	2	false	0.17130922240118845	0.6398462945700565	0.0	actin cytoskeleton organization
GO:0031982	16515	2029	3	2	7507	3	1	false	0.17963028025434177	0.6398462945700565	0.0	vesicle
GO:0005783	16515	543	3	1	8452	3	3	false	0.1806382690855475	0.6398462945700565	0.0	endoplasmic reticulum
GO:0140029	16515	848	3	1	12841	3	2	false	0.18533363143137765	0.6398462945700565	0.0	exocytic process
GO:0044085	16515	2890	3	2	6683	2	1	false	0.18696807308865288	0.6398462945700565	0.0	cellular component biogenesis
GO:0016020	16515	6329	3	3	10934	3	1	false	0.19390158536551774	0.6491487857889072	0.0	membrane
GO:0031334	16515	230	3	1	2175	2	4	false	0.20035529613306172	0.6526639344261721	5.345464E-318	positive regulation of protein-containing complex assembly
GO:0016192	16515	2128	3	2	4702	2	1	false	0.2047699562729667	0.6526639344261721	0.0	vesicle-mediated transport
GO:1901566	16515	1676	3	1	7864	1	2	false	0.21312309257414314	0.6526639344261721	0.0	organonitrogen compound biosynthetic process
GO:0007015	16515	385	3	2	825	2	2	false	0.21747572815542235	0.6526639344261721	1.0057800375768117E-246	actin filament organization
GO:0010638	16515	583	3	1	5042	2	3	false	0.21790772232511352	0.6526639344261721	0.0	positive regulation of organelle organization
GO:0051495	16515	211	3	1	1750	2	3	false	0.2266660132322367	0.6526639344261721	6.3205459415251435E-279	positive regulation of cytoskeleton organization
GO:0008375	16515	37	3	1	161	1	2	false	0.2298136645962764	0.6526639344261721	2.730993089998646E-37	acetylglucosaminyltransferase activity
GO:0043254	16515	397	3	1	3074	2	3	false	0.24165285364680864	0.6526639344261721	0.0	regulation of protein-containing complex assembly
GO:0065003	16515	1426	3	2	2900	2	2	false	0.24170641481586583	0.6526639344261721	0.0	protein-containing complex assembly
GO:1902905	16515	191	3	1	1469	2	3	false	0.24321258785121522	0.6526639344261721	9.513506622658477E-246	positive regulation of supramolecular fiber organization
GO:0051130	16515	1112	3	1	8217	2	3	false	0.25235864232381633	0.6526639344261721	0.0	positive regulation of cellular component organization
GO:1902903	16515	333	3	1	2441	2	2	false	0.2542770028402196	0.6526639344261721	0.0	regulation of supramolecular fiber organization
GO:0045010	16515	53	3	1	385	2	2	false	0.2566829004328863	0.6526639344261721	1.7054870074248435E-66	actin nucleation
GO:0031410	16515	2016	3	2	6076	3	2	false	0.2571766554641185	0.6526639344261721	0.0	cytoplasmic vesicle
GO:0008154	16515	196	3	2	385	2	1	false	0.25852272727270453	0.6526639344261721	3.3272907637853035E-115	actin polymerization or depolymerization
GO:0031090	16515	3159	3	2	9284	3	2	false	0.26852274391750014	0.6669758477950809	0.0	organelle membrane
GO:0005794	16515	859	3	1	8452	3	3	false	0.2749895077116419	0.6721965744062357	0.0	Golgi apparatus
GO:0140352	16515	1405	3	1	13247	3	2	false	0.285650260667462	0.6873459397310805	0.0	export from cell
GO:0042147	16515	87	3	1	271	1	2	false	0.32103321033209986	0.7606017598637442	2.6015342299122554E-73	retrograde transport, endosome to Golgi
GO:0006487	16515	72	3	1	215	1	1	false	0.3348837209302202	0.7656249999999145	5.087642612320941E-59	protein N-linked glycosylation
GO:0032991	16515	4639	3	2	11845	3	1	false	0.3399945428697429	0.7656249999999145	0.0	protein-containing complex
GO:0048284	16515	909	3	1	4814	2	1	false	0.3420257471558636	0.7656249999999145	0.0	organelle fusion
GO:0055037	16515	166	3	1	865	2	1	false	0.34716602440597705	0.7656249999999145	5.910959331770126E-183	recycling endosome
GO:0030041	16515	173	3	2	292	2	2	false	0.35018594360495775	0.7656249999999145	4.016576536202526E-85	actin filament polymerization
GO:0098588	16515	1881	3	2	3159	2	1	false	0.3544744140042696	0.7656249999999145	0.0	bounding membrane of organelle
GO:0098791	16515	315	3	1	880	1	2	false	0.3579545454545055	0.7656249999999145	1.9169548762043644E-248	Golgi subcompartment
GO:0030832	16515	171	3	1	470	1	2	false	0.36382978723410797	0.7666955784059314	3.977931435994283E-133	regulation of actin filament length
GO:0015631	16515	354	3	1	957	1	1	false	0.3699059561127681	0.7666955784059314	5.238274028515363E-273	tubulin binding
GO:0065008	16515	3583	3	1	9584	1	1	false	0.373852253754843	0.7666955784059314	0.0	regulation of biological quality
GO:0051179	16515	5875	3	2	13878	3	1	false	0.38589105521049927	0.7666955784059314	0.0	localization
GO:0005795	16515	122	3	1	315	1	1	false	0.38730158730161934	0.7666955784059314	1.039676048752804E-90	Golgi stack
GO:0033043	16515	1180	3	1	5370	2	2	false	0.3912251621735219	0.7666955784059314	0.0	regulation of organelle organization
GO:0051128	16515	2242	3	1	10141	2	2	false	0.39330487463680897	0.7666955784059314	0.0	regulation of cellular component organization
GO:0046907	16515	1873	3	1	11294	3	3	false	0.4196035833300401	0.7949582377393674	0.0	intracellular transport
GO:0031901	16515	145	3	1	602	2	2	false	0.42401645098713	0.7949582377393674	1.2110957423101763E-143	early endosome membrane
GO:0003779	16515	408	3	1	957	1	1	false	0.4263322884011807	0.7949582377393674	1.0609776100054898E-282	actin binding
GO:0009059	16515	3643	3	1	8388	1	2	false	0.43431092036376584	0.7949582377393674	0.0	macromolecule biosynthetic process
GO:0051493	16515	503	3	1	2019	2	2	false	0.43629179877393376	0.7949582377393674	0.0	regulation of cytoskeleton organization
GO:0034645	16515	3359	3	1	7536	1	3	false	0.4457271762219222	0.7949582377393674	0.0	cellular macromolecule biosynthetic process
GO:0016740	16515	2841	3	1	6357	1	1	false	0.4469089193007851	0.7949582377393674	0.0	transferase activity
GO:0010008	16515	454	3	1	2387	3	3	false	0.46910332157518225	0.7949582377393674	0.0	endosome membrane
GO:0071840	16515	6683	3	2	13878	3	1	false	0.47234086918273366	0.7949582377393674	0.0	cellular component organization or biogenesis
GO:0140096	16515	3053	3	1	6357	1	1	false	0.4802579833254222	0.7949582377393674	0.0	catalytic activity, acting on a protein
GO:0034622	16515	991	3	2	1426	2	1	false	0.482808001771573	0.7949582377393674	0.0	cellular protein-containing complex assembly
GO:0061025	16515	959	3	1	1951	1	1	false	0.49154279856490213	0.7949582377393674	0.0	membrane fusion
GO:0009058	16515	4757	3	1	9406	1	1	false	0.5057410163721884	0.7949582377393674	0.0	biosynthetic process
GO:0008194	16515	109	3	1	214	1	1	false	0.509345794392532	0.7949582377393674	7.236285865568414E-64	UDP-glycosyltransferase activity
GO:0016043	16515	6509	3	2	12854	3	2	false	0.5095692309747943	0.7949582377393674	0.0	cellular component organization
GO:0061024	16515	1951	3	1	6509	2	1	false	0.5096665361329968	0.7949582377393674	0.0	membrane organization
GO:0016050	16515	1460	3	1	4814	2	1	false	0.5146280616695884	0.7949582377393674	0.0	vesicle organization
GO:0044249	16515	4600	3	1	8896	1	2	false	0.5170863309352786	0.7949582377393674	0.0	cellular biosynthetic process
GO:1901576	16515	4681	3	1	9027	1	2	false	0.518555444775452	0.7949582377393674	0.0	organic substance biosynthetic process
GO:0043412	16515	3949	3	1	7606	1	1	false	0.5191953720732142	0.7949582377393674	0.0	macromolecule modification
GO:0043227	16515	7507	3	3	9283	3	1	false	0.5288116146810081	0.7949582377393674	0.0	membrane-bounded organelle
GO:0046903	16515	1477	3	1	4702	2	1	false	0.5296167200087311	0.7949582377393674	0.0	secretion
GO:0005575	16515	11845	3	3	14589	3	1	false	0.5351899274240102	0.7949582377393674	0.0	cellular_component
GO:0043231	16515	7335	3	3	9029	3	2	false	0.5361027844626287	0.7949582377393674	0.0	intracellular membrane-bounded organelle
GO:0006996	16515	4814	3	2	6509	2	1	false	0.5469657491843531	0.7949582377393674	0.0	organelle organization
GO:0030838	16515	96	3	1	293	2	5	false	0.5486932535415768	0.7949582377393674	6.608976353231803E-80	positive regulation of actin filament polymerization
GO:0000139	16515	665	3	1	2012	2	2	false	0.551902409510713	0.7949582377393674	0.0	Golgi membrane
GO:0006887	16515	848	3	1	2563	2	3	false	0.5523411132344955	0.7949582377393674	0.0	exocytosis
GO:0098805	16515	1574	3	1	6329	3	1	false	0.5759880345968287	0.8213162715547372	0.0	whole membrane
GO:0032273	16515	130	3	1	368	2	3	false	0.5823510247600686	0.8226077224369335	3.695835208890917E-103	positive regulation of protein polymerization
GO:0019538	16515	5250	3	1	8935	1	3	false	0.5875769445978096	0.8226077224369335	0.0	protein metabolic process
GO:0043229	16515	9004	3	3	10673	3	2	false	0.600377349441901	0.8329559622887636	0.0	intracellular organelle
GO:0043226	16515	9283	3	3	10934	3	1	false	0.6119369062555766	0.83692448869819	0.0	organelle
GO:0032956	16515	318	3	1	840	2	3	false	0.6141069300188018	0.83692448869819	3.5348060425045305E-241	regulation of actin cytoskeleton organization
GO:0005515	16515	5904	3	1	9221	1	1	false	0.6402776271612878	0.864936443709108	0.0	protein binding
GO:0005886	16515	5537	3	3	6400	3	2	false	0.6475180963728178	0.8658180725358369	0.0	plasma membrane
GO:0006906	16515	890	3	1	2170	2	3	false	0.652174652039981	0.8658180725358369	0.0	vesicle fusion
GO:0051234	16515	4792	3	2	5875	2	1	false	0.6652749440408866	0.8711096843315934	0.0	establishment of localization
GO:0044267	16515	4687	3	1	7022	1	2	false	0.6674736542281041	0.8711096843315934	0.0	cellular protein metabolic process
GO:1901564	16515	6170	3	1	9003	1	2	false	0.6853271131903249	0.8855293989402485	0.0	organonitrogen compound metabolic process
GO:0036211	16515	3764	3	1	5415	1	2	false	0.6951061865182656	0.8855293989402485	0.0	protein modification process
GO:0005622	16515	10525	3	3	11845	3	1	false	0.7015317340347604	0.8855293989402485	0.0	intracellular
GO:0032271	16515	210	3	1	456	2	2	false	0.7095141700406457	0.8855293989402485	5.950381232648574E-136	regulation of protein polymerization
GO:0051641	16515	2730	3	1	5875	2	1	false	0.7134757568553679	0.8855293989402485	0.0	cellular localization
GO:0034314	16515	38	3	1	53	1	1	false	0.7169811320754623	0.8855293989402485	1.5999109807175113E-13	Arp2/3 complex-mediated actin nucleation
GO:0044260	16515	6589	3	1	9167	1	2	false	0.7187738627761757	0.8855293989402485	0.0	cellular macromolecule metabolic process
GO:0016758	16515	156	3	1	214	1	1	false	0.728971962616855	0.8893690770747826	8.138786832039993E-54	transferase activity, transferring hexosyl groups
GO:0048522	16515	4621	3	1	12886	3	3	false	0.7361739634427935	0.8893690770747826	0.0	positive regulation of cellular process
GO:0031974	16515	3948	3	1	10934	3	1	false	0.7392158562699492	0.8893690770747826	0.0	membrane-enclosed lumen
GO:0110053	16515	250	3	1	502	2	3	false	0.7485029940119499	0.8935617137817076	2.154254828503576E-150	regulation of actin filament organization
GO:0048518	16515	5275	3	1	13878	3	2	false	0.76181656941211	0.9024596283804995	0.0	positive regulation of biological process
GO:0003824	16515	6357	3	1	11969	2	1	false	0.7801742904959434	0.9171514560028649	0.0	catalytic activity
GO:0110165	16515	10934	3	3	11845	3	1	false	0.786543683336195	0.9172281730835724	0.0	cellular anatomical entity
GO:0009987	16515	12841	3	3	13878	3	1	false	0.7921516040267216	0.9172281730835724	0.0	cellular process
GO:0006464	16515	3764	3	1	4687	1	2	false	0.8030723277178098	0.9229338691682292	0.0	cellular protein modification process
GO:0043233	16515	3948	3	1	9283	3	2	false	0.8102270399990588	0.9242589937767041	0.0	organelle lumen
GO:0070013	16515	3948	3	1	9004	3	2	false	0.8229884040575683	0.931913339888717	0.0	intracellular organelle lumen
GO:0043170	16515	7606	3	1	8995	1	1	false	0.8455808782695051	0.9505069726533123	0.0	macromolecule metabolic process
GO:0008064	16515	170	3	1	275	2	3	false	0.8550763105508614	0.9536860308021484	7.769103243322687E-79	regulation of actin polymerization or depolymerization
GO:0008150	16515	13878	3	3	14589	3	1	false	0.8607945342954457	0.9536860308021484	0.0	biological_process
GO:0030833	16515	156	3	1	240	2	3	false	0.8784518828451382	0.9662970711296519	6.08692093917525E-67	regulation of actin filament polymerization
GO:0006807	16515	8339	3	1	9406	1	1	false	0.8865617690907434	0.9683015066664856	0.0	nitrogen compound metabolic process
GO:0032940	16515	1368	3	1	1513	1	2	false	0.9041639127564974	0.970392899401802	8.433213512315943E-207	secretion by cell
GO:0090174	16515	890	3	1	977	1	2	false	0.9109518935511326	0.970392899401802	8.266259420119767E-127	organelle membrane fusion
GO:0003674	16515	11969	3	2	14589	3	1	false	0.9148485249957446	0.970392899401802	0.0	molecular_function
GO:0044238	16515	8708	3	1	9406	1	1	false	0.9257920476364541	0.970392899401802	0.0	primary metabolic process
GO:0005488	16515	9221	3	1	11969	2	1	false	0.9473017807095734	0.970392899401802	0.0	binding
GO:0050794	16515	8239	3	1	12995	3	2	false	0.9509969671442356	0.970392899401802	0.0	regulation of cellular process
GO:0099500	16515	848	3	1	890	1	2	false	0.9528089887645222	0.970392899401802	5.0133519213091185E-73	vesicle fusion to plasma membrane
GO:0050789	16515	8917	3	1	13878	3	2	false	0.9543376509749695	0.970392899401802	0.0	regulation of biological process
GO:0071704	16515	8995	3	1	9406	1	1	false	0.9563044864969051	0.970392899401802	0.0	organic substance metabolic process
GO:0006810	16515	4702	3	2	4792	2	1	false	0.9627862864732899	0.970392899401802	1.9528703698435357E-193	transport
GO:0008152	16515	9406	3	1	13878	3	1	false	0.9665553061074156	0.970392899401802	0.0	metabolic process
GO:0044237	16515	8863	3	1	13059	3	2	false	0.9668437137411192	0.970392899401802	0.0	cellular metabolic process
GO:0065007	16515	9584	3	1	13878	3	1	false	0.970392899401802	0.970392899401802	0.0	biological regulation
GO:0000000	16515	14589	3	3	0	0	0	true	1.0	1.0	1.0	Gene Ontology
