## Supplementary File S3 for "PIGNON: A protein-protein interaction-guided functional enrichment analysis for quantitative proteomics": table-mcl2_cluster1106-Parent-Child-Union-Benjamini-Hochberg.txt

ID	Pop.total	Pop.term	Study.total	Study.term	Pop.family	Study.family	nparents	is.trivial	p	p.adjusted	p.min	name
GO:0030870	16515	6	3	1	6237	1	2	false	9.620009619986164E-4	0.34343434343350604	1.2260913218544383E-20	Mre11 complex
GO:1902455	16515	4	3	1	1242	2	4	false	0.0064334383081534816	0.538461538461526	1.0135026132587051E-11	negative regulation of stem cell population maintenance
GO:0051457	16515	23	3	1	3497	1	3	false	0.0065770660566227615	0.538461538461526	8.689258314020518E-60	maintenance of protein location in nucleus
GO:0072595	16515	40	3	1	9358	2	3	false	0.00853101943769613	0.538461538461526	1.2605887153222063E-111	maintenance of protein localization in organelle
GO:0019904	16515	644	3	2	5904	2	1	false	0.0118816760757671	0.538461538461526	0.0	protein domain specific binding
GO:0032153	16515	77	3	1	10934	2	1	false	0.014035553299718131	0.538461538461526	1.9607369470800382E-198	cell division site
GO:0051781	16515	74	3	1	4892	1	3	false	0.015126737530631408	0.538461538461526	5.477072780714549E-166	positive regulation of cell division
GO:2000036	16515	26	3	1	3153	2	3	false	0.016426825793158187	0.538461538461526	4.827057647969808E-65	regulation of stem cell population maintenance
GO:0051241	16515	1010	3	2	7773	2	3	false	0.01686906766945684	0.538461538461526	0.0	negative regulation of multicellular organismal process
GO:0051651	16515	79	3	1	12999	3	3	false	0.01812297790715726	0.538461538461526	1.1373541699428035E-208	maintenance of location in cell
GO:0070087	16515	6	3	1	644	2	1	false	0.018561092704039297	0.538461538461526	1.0331461613542335E-14	chromo shadow domain binding
GO:0097110	16515	56	3	1	5904	2	1	false	0.01888181426281124	0.538461538461526	6.043816441070309E-137	scaffold protein binding
GO:0032154	16515	53	3	1	2409	1	2	false	0.02200083021999004	0.538461538461526	4.4037664125714326E-110	cleavage furrow
GO:0043392	16515	44	3	1	1983	1	3	false	0.022188603126579255	0.538461538461526	3.5572472078641656E-91	negative regulation of DNA binding
GO:0032387	16515	49	3	1	2162	1	3	false	0.022664199814993964	0.538461538461526	4.113325635828419E-101	negative regulation of intracellular transport
GO:0032507	16515	70	3	1	2871	1	4	false	0.024381748519658634	0.538461538461526	2.4231550237626294E-142	maintenance of protein location in cell
GO:0090317	16515	40	3	1	1519	1	5	false	0.026333113890734467	0.538461538461526	7.48688276279492E-80	negative regulation of intracellular protein transport
GO:0046826	16515	6	3	1	221	1	5	false	0.027149321266967695	0.538461538461526	6.61764473371365E-12	negative regulation of protein export from nucleus
GO:0051100	16515	138	3	1	9298	2	3	false	0.02946509365341606	0.5536336018036596	4.425245646025E-311	negative regulation of binding
GO:1903828	16515	97	3	1	5832	2	3	false	0.03299091535490152	0.5850513015407224	1.1155587085248956E-213	negative regulation of cellular protein localization
GO:0045185	16515	97	3	1	2659	1	2	false	0.03647987965399198	0.5850513015407224	3.5916860738019743E-180	maintenance of protein location
GO:0030865	16515	54	3	1	1441	1	1	false	0.03747397640524011	0.5850513015407224	1.7067991505015847E-99	cortical cytoskeleton organization
GO:0051235	16515	296	3	1	7011	1	2	false	0.04221936956197905	0.5850513015407224	0.0	maintenance of location
GO:0042770	16515	128	3	1	2964	1	2	false	0.043184885290139086	0.5850513015407224	2.47824352599714E-228	signal transduction in response to DNA damage
GO:0019827	16515	150	3	1	6028	2	2	false	0.049152569244721105	0.5850513015407224	3.489496674595408E-304	stem cell population maintenance
GO:0051101	16515	106	3	1	2064	1	2	false	0.05135658914732986	0.5850513015407224	7.78922516012419E-181	regulation of DNA binding
GO:0051271	16515	274	3	1	5240	1	3	false	0.05229007633589636	0.5850513015407224	0.0	negative regulation of cellular component movement
GO:0046823	16515	19	3	1	360	1	3	false	0.052777777777772414	0.5850513015407224	5.312075978926966E-32	negative regulation of nucleocytoplasmic transport
GO:0051302	16515	151	3	1	8331	3	2	false	0.053401918098656645	0.5850513015407224	0.0	regulation of cell division
GO:1904950	16515	161	3	1	5789	2	3	false	0.05485393203968856	0.5850513015407224	1.192427E-318	negative regulation of establishment of protein localization
GO:0018107	16515	105	3	1	1856	1	2	false	0.056573275862102604	0.5850513015407224	1.366428454348148E-174	peptidyl-threonine phosphorylation
GO:0098727	16515	152	3	1	5265	2	1	false	0.056911646273578434	0.5850513015407224	2.6363022388989494E-298	maintenance of cell number
GO:0098687	16515	324	3	1	10934	2	2	false	0.058389233482781605	0.5850513015407224	0.0	chromosomal region
GO:0043433	16515	151	3	1	5068	2	4	false	0.05870755709307176	0.5850513015407224	3.060363610307282E-294	negative regulation of DNA-binding transcription factor activity
GO:0008219	16515	1921	3	2	12841	3	1	false	0.06042269482612782	0.5850513015407224	0.0	cell death
GO:0051098	16515	310	3	1	9563	2	2	false	0.0637856552644384	0.5850513015407224	0.0	regulation of binding
GO:0034340	16515	94	3	1	1457	1	2	false	0.06451612903222775	0.5850513015407224	1.0066107164679516E-150	response to type I interferon
GO:0000281	16515	66	3	1	1015	1	2	false	0.06502463054188554	0.5850513015407224	1.767320318786174E-105	mitotic cytokinesis
GO:0030866	16515	41	3	1	630	1	2	false	0.06507936507937427	0.5850513015407224	2.1343052282202438E-65	cortical actin cytoskeleton organization
GO:0045787	16515	345	3	1	5263	1	3	false	0.06555196655918458	0.5850513015407224	0.0	positive regulation of cell cycle
GO:0032467	16515	30	3	1	415	1	4	false	0.07228915662650301	0.6294446076990629	2.231661746204568E-46	positive regulation of cytokinesis
GO:0051224	16515	158	3	1	2080	1	4	false	0.07596153846149488	0.6332282223108503	4.6943965341896574E-242	negative regulation of protein transport
GO:0097191	16515	216	3	1	2832	1	2	false	0.0762711864408027	0.6332282223108503	0.0	extrinsic apoptotic signaling pathway
GO:0000784	16515	106	3	1	1309	1	2	false	0.08097784568376294	0.6570247933887129	3.645220397481924E-159	nuclear chromosome, telomeric region
GO:0090148	16515	167	3	1	1951	1	1	false	0.08559712967708667	0.6721897947657056	7.609672645238063E-247	membrane fission
GO:0090130	16515	269	3	1	6028	2	1	false	0.08726584164684292	0.6721897947657056	0.0	tissue migration
GO:0071357	16515	90	3	1	1017	1	2	false	0.08849557522125537	0.6721897947657056	1.887236973649738E-131	cellular response to type I interferon
GO:0032465	16515	79	3	1	817	1	3	false	0.09669522643818126	0.6732331437859715	3.7931370877683024E-112	regulation of cytokinesis
GO:0018210	16515	112	3	1	1150	1	1	false	0.09739130434782074	0.6732331437859715	8.404856656239587E-159	peptidyl-threonine modification
GO:0010633	16515	62	3	1	1238	2	4	false	0.09769192493692008	0.6732331437859715	2.6536972789432603E-106	negative regulation of epithelial cell migration
GO:0000910	16515	163	3	1	1639	1	3	false	0.0994508846858483	0.6732331437859715	8.826736767311948E-230	cytokinesis
GO:0051051	16515	394	3	1	7554	2	3	false	0.10160170397293451	0.6732331437859715	0.0	negative regulation of transport
GO:0046825	16515	37	3	1	360	1	3	false	0.1027777777777673	0.6732331437859715	2.4412298242623207E-51	regulation of protein export from nucleus
GO:0032386	16515	319	3	1	3092	1	3	false	0.10316946959902877	0.6732331437859715	0.0	regulation of intracellular transport
GO:0040013	16515	286	3	1	5353	2	3	false	0.10401086855379531	0.6732331437859715	0.0	negative regulation of locomotion
GO:0072331	16515	260	3	1	2462	1	1	false	0.10560519902525044	0.6732331437859715	0.0	signal transduction by p53 class mediator
GO:0033157	16515	221	3	1	2007	1	4	false	0.11011459890393259	0.6803201506590273	2.0161035634574735E-301	regulation of intracellular protein transport
GO:2001233	16515	382	3	1	3402	1	3	false	0.11228689006471024	0.6803201506590273	0.0	regulation of apoptotic signaling pathway
GO:0060333	16515	85	3	1	756	1	2	false	0.11243386243384484	0.6803201506590273	8.07744334860954E-115	interferon-gamma-mediated signaling pathway
GO:0000723	16515	146	3	1	1176	1	3	false	0.1241496598639319	0.684928720006272	7.440148175182706E-191	telomere maintenance
GO:0006611	16515	172	3	1	1377	1	2	false	0.12490922294851708	0.684928720006272	1.8894853900743452E-224	protein export from nucleus
GO:0034341	16515	183	3	1	1457	1	2	false	0.12560054907338777	0.684928720006272	2.265716221739365E-238	response to interferon-gamma
GO:0016605	16515	96	3	1	754	1	1	false	0.12732095490717601	0.684928720006272	3.2637614001500563E-124	PML body
GO:0060337	16515	90	3	1	706	1	2	false	0.12747875354106858	0.684928720006272	2.2616969230745827E-116	type I interferon signaling pathway
GO:0001568	16515	628	3	1	4812	1	2	false	0.13050706566916068	0.684928720006272	0.0	blood vessel development
GO:0042772	16515	17	3	1	128	1	1	false	0.13281249999999817	0.684928720006272	1.6261067226273357E-21	DNA damage response, signal transduction resulting in transcription
GO:0032200	16515	148	3	1	1114	1	1	false	0.1328545780969783	0.684928720006272	8.129272364710288E-189	telomere organization
GO:0016604	16515	754	3	1	10934	2	2	false	0.13316891947335735	0.684928720006272	0.0	nuclear body
GO:0010632	16515	209	3	1	3027	2	3	false	0.13334451273615433	0.684928720006272	0.0	regulation of epithelial cell migration
GO:0050793	16515	2287	3	2	9945	3	2	false	0.13429974902083766	0.684928720006272	0.0	regulation of developmental process
GO:0051301	16515	649	3	1	12841	3	1	false	0.14410020507797272	0.7221113881956058	0.0	cell division
GO:1901342	16515	292	3	1	2005	1	2	false	0.14563591022432387	0.7221113881956058	0.0	regulation of vasculature development
GO:0051090	16515	647	3	1	4303	1	3	false	0.1503602138044959	0.7253333333333164	0.0	regulation of DNA-binding transcription factor activity
GO:0034248	16515	415	3	1	5288	2	3	false	0.15081378782180757	0.7253333333333164	0.0	regulation of cellular amide metabolic process
GO:0006978	16515	16	3	1	105	1	2	false	0.15238095238094881	0.7253333333333164	3.193947778003363E-19	DNA damage response, signal transduction by p53 class mediator resulting in transcription of p21 class mediator
GO:0001944	16515	651	3	1	4127	1	2	false	0.15774170099329327	0.7274467428219485	0.0	vasculature development
GO:0030029	16515	719	3	1	12841	3	1	false	0.15875928822222804	0.7274467428219485	0.0	actin filament-based process
GO:0072358	16515	659	3	1	4127	1	2	false	0.15968015507614733	0.7274467428219485	0.0	cardiovascular system development
GO:0071346	16515	165	3	1	1025	1	2	false	0.16097560975611747	0.7274467428219485	1.0752319285473937E-195	cellular response to interferon-gamma
GO:0044092	16515	1033	3	1	11969	2	2	false	0.16517039562560076	0.7339322863923784	0.0	negative regulation of molecular function
GO:0006417	16515	370	3	1	4169	2	5	false	0.16964338741893145	0.7339322863923784	0.0	regulation of translation
GO:2000146	16515	250	3	1	1472	1	4	false	0.169836956521634	0.7339322863923784	1.9209271498882467E-290	negative regulation of cell motility
GO:0009607	16515	1277	3	1	7281	1	1	false	0.17538799615377043	0.7339322863923784	0.0	response to biotic stimulus
GO:0090068	16515	259	3	1	1471	1	3	false	0.17607070020401874	0.7339322863923784	1.8005381630328997E-296	positive regulation of cell cycle process
GO:0060341	16515	720	3	1	4068	1	2	false	0.17699115044262173	0.7339322863923784	0.0	regulation of cellular localization
GO:0030336	16515	236	3	1	1326	1	3	false	0.17797888386115357	0.7339322863923784	7.121135106725915E-269	negative regulation of cell migration
GO:0051169	16515	335	3	1	1873	1	1	false	0.17885744794436112	0.7339322863923784	0.0	nuclear transport
GO:0051239	16515	2782	3	2	10089	3	2	false	0.1861475967982022	0.7502686616644922	0.0	regulation of multicellular organismal process
GO:0009889	16515	2875	3	2	6647	2	2	false	0.18704176719366894	0.7502686616644922	0.0	regulation of biosynthetic process
GO:0031326	16515	2783	3	2	6367	2	3	false	0.191015604780105	0.750323545078004	0.0	regulation of cellular biosynthetic process
GO:0005654	16515	1101	3	1	10934	2	2	false	0.19125894286302064	0.750323545078004	0.0	nucleoplasm
GO:0035295	16515	939	3	1	4812	1	2	false	0.1951371571073339	0.7572170118186762	0.0	tube development
GO:0046822	16515	107	3	1	542	1	2	false	0.19741697416970388	0.7578264492320891	2.6647664467630514E-116	regulation of nucleocytoplasmic transport
GO:1903827	16515	498	3	1	2490	1	3	false	0.19999999999996818	0.7595744680849855	0.0	regulation of cellular protein localization
GO:0051093	16515	798	3	1	7314	2	3	false	0.20632085960194774	0.7648809523818233	0.0	negative regulation of developmental process
GO:0097190	16515	569	3	1	5063	2	2	false	0.21215747562447748	0.7648809523818233	0.0	apoptotic signaling pathway
GO:0034504	16515	259	3	1	1178	1	1	false	0.2198641765703609	0.7648809523818233	1.18690245734131E-268	protein localization to nucleus
GO:0045934	16515	1121	3	1	5079	1	4	false	0.22071273872797034	0.7648809523818233	0.0	negative regulation of nucleobase-containing compound metabolic process
GO:0006955	16515	1668	3	1	7504	1	2	false	0.2222814498935122	0.7648809523818233	0.0	immune response
GO:0030165	16515	79	3	1	644	2	1	false	0.23046086376944205	0.7648809523818233	1.6495496503865111E-103	PDZ domain binding
GO:0051402	16515	216	3	1	1748	2	2	false	0.23193208625723094	0.7648809523818233	4.303957424512584E-283	neuron apoptotic process
GO:0006518	16515	763	3	1	6170	2	2	false	0.23205082767226917	0.7648809523818233	0.0	peptide metabolic process
GO:0005623	16515	1465	3	1	11845	2	1	false	0.23207394738811127	0.7648809523818233	0.0	cell
GO:0060249	16515	397	3	1	1707	1	1	false	0.23257176332763665	0.7648809523818233	0.0	anatomical structure homeostasis
GO:0010596	16515	48	3	1	206	1	3	false	0.2330097087378739	0.7648809523818233	4.1083228794597315E-48	negative regulation of endothelial cell migration
GO:0010468	16515	2644	3	2	5456	2	2	false	0.23479535307561053	0.7648809523818233	0.0	regulation of gene expression
GO:0010556	16515	2677	3	2	5514	2	3	false	0.23565666432597732	0.7648809523818233	0.0	regulation of macromolecule biosynthetic process
GO:0045765	16515	267	3	1	1132	1	3	false	0.23586572438170605	0.7648809523818233	9.939404513532307E-268	regulation of angiogenesis
GO:0072359	16515	983	3	1	4127	1	1	false	0.23818754543218112	0.7648809523818233	0.0	circulatory system development
GO:0043228	16515	4536	3	2	9283	2	1	false	0.23873737961927036	0.7648809523818233	0.0	non-membrane-bounded organelle
GO:0090087	16515	662	3	1	2719	1	2	false	0.2434718646561063	0.7648809523818233	0.0	regulation of peptide transport
GO:0032880	16515	928	3	1	3765	1	2	false	0.2464807436922732	0.7648809523818233	0.0	regulation of protein localization
GO:0140110	16515	1582	3	1	11969	2	1	false	0.24688898024482392	0.7648809523818233	0.0	transcription regulator activity
GO:0051674	16515	1451	3	1	5875	1	1	false	0.2469787234045152	0.7648809523818233	0.0	localization of cell
GO:0019221	16515	706	3	1	2821	1	2	false	0.2502658631692386	0.7648809523818233	0.0	cytokine-mediated signaling pathway
GO:0006412	16515	624	3	1	6770	3	5	false	0.25184407898856476	0.7648809523818233	0.0	translation
GO:0043232	16515	4526	3	2	9010	2	2	false	0.2523084265592556	0.7648809523818233	0.0	intracellular non-membrane-bounded organelle
GO:0050794	16515	8239	3	3	12995	3	2	false	0.2548219130141133	0.7648809523818233	0.0	regulation of cellular process
GO:0051253	16515	1028	3	1	4032	1	4	false	0.25496031746060777	0.7648809523818233	0.0	negative regulation of RNA metabolic process
GO:0048519	16515	4686	3	2	13878	3	2	false	0.2650266090557969	0.7813687579547903	0.0	negative regulation of biological process
GO:0050789	16515	8917	3	3	13878	3	2	false	0.26523046784051957	0.7813687579547903	0.0	regulation of biological process
GO:0040012	16515	891	3	1	9059	3	2	false	0.2670223766680236	0.7813687579547903	0.0	regulation of locomotion
GO:0001667	16515	358	3	1	1315	1	1	false	0.2722433460076799	0.7901697115832661	0.0	ameboidal-type cell migration
GO:0051270	16515	896	3	1	8723	3	3	false	0.27761073709795475	0.7992502672900794	0.0	regulation of cellular component movement
GO:0031032	16515	180	3	1	629	1	1	false	0.2861685214626263	0.8172972972972606	8.131116937403788E-163	actomyosin structure organization
GO:0033554	16515	1926	3	1	6548	1	2	false	0.294135613927245	0.8194044430232793	0.0	cellular response to stress
GO:0022402	16515	1438	3	1	12841	3	2	false	0.29975818989590775	0.8194044430232793	0.0	cell cycle process
GO:0051049	16515	1594	3	1	5283	1	2	false	0.3017225061525284	0.8194044430232793	0.0	regulation of transport
GO:0046907	16515	1873	3	1	11294	2	3	false	0.304189793287323	0.8194044430232793	0.0	intracellular transport
GO:0018193	16515	1150	3	1	3764	1	1	false	0.3055260361314704	0.8194044430232793	0.0	peptidyl-amino acid modification
GO:0070997	16515	322	3	1	1921	2	1	false	0.30721792035418743	0.8194044430232793	0.0	neuron death
GO:0008152	16515	9406	3	3	13878	3	1	false	0.311307534642788	0.8194044430232793	0.0	metabolic process
GO:0044237	16515	8863	3	3	13059	3	2	false	0.31258291817970607	0.8194044430232793	0.0	cellular metabolic process
GO:0004672	16515	1176	3	1	3759	1	4	false	0.3128491620111756	0.8194044430232793	0.0	protein kinase activity
GO:0035239	16515	770	3	1	2445	1	2	false	0.3149284253573552	0.8194044430232793	0.0	tube morphogenesis
GO:0040011	16515	1650	3	1	13878	3	1	false	0.31597343074473105	0.8194044430232793	0.0	locomotion
GO:0070201	16515	688	3	1	2163	1	2	false	0.31807674526151986	0.8194044430232793	0.0	regulation of establishment of protein localization
GO:0007049	16515	1553	3	1	12841	3	1	false	0.32073302055780645	0.8194044430232793	0.0	cell cycle
GO:0032502	16515	5265	3	2	13878	3	1	false	0.3225639365339957	0.8194044430232793	0.0	developmental process
GO:0045892	16515	874	3	1	2657	1	5	false	0.32894241625948895	0.8194044430232793	0.0	negative regulation of transcription, DNA-templated
GO:0065007	16515	9584	3	3	13878	3	1	false	0.32931968937529044	0.8194044430232793	0.0	biological regulation
GO:0051223	16515	642	3	1	1947	1	3	false	0.32973805855150695	0.8194044430232793	0.0	regulation of protein transport
GO:1902041	16515	57	3	1	172	1	2	false	0.33139534883721267	0.8194044430232793	5.553628476176022E-47	regulation of extrinsic apoptotic signaling pathway via death domain receptors
GO:0051726	16515	1069	3	1	8439	3	2	false	0.33394958301135985	0.8194044430232793	0.0	regulation of cell cycle
GO:0009605	16515	2447	3	1	7281	1	1	false	0.3360802087618808	0.8194044430232793	0.0	response to external stimulus
GO:0006414	16515	624	3	1	3359	2	2	false	0.3370738582707923	0.8194044430232793	0.0	translational elongation
GO:0048646	16515	989	3	1	5265	2	2	false	0.34043202660364663	0.8194044430232793	0.0	anatomical structure formation involved in morphogenesis
GO:2001236	16515	150	3	1	432	1	2	false	0.34722222222215476	0.8194044430232793	1.777308675581274E-120	regulation of extrinsic apoptotic signaling pathway
GO:0006259	16515	942	3	1	7103	3	2	false	0.3474705309132695	0.8194044430232793	0.0	DNA metabolic process
GO:0043603	16515	982	3	1	5039	2	1	false	0.35181282700133343	0.8194044430232793	0.0	cellular amide metabolic process
GO:0015629	16515	696	3	1	1977	1	1	false	0.35204855842157834	0.8194044430232793	0.0	actin cytoskeleton
GO:0043604	16515	761	3	1	3900	2	2	false	0.3522216741949209	0.8194044430232793	0.0	amide biosynthetic process
GO:0044419	16515	1871	3	1	13878	3	1	false	0.3523978954526857	0.8194044430232793	0.0	interspecies interaction between organisms
GO:0017124	16515	127	3	1	644	2	1	false	0.35576635143884955	0.8194044430232793	3.4576232361850235E-138	SH3 domain binding
GO:0043043	16515	640	3	1	1774	1	3	false	0.36076662908686585	0.8194044430232793	0.0	peptide biosynthetic process
GO:0019900	16515	786	3	1	2163	1	1	false	0.36338418862714505	0.8194044430232793	0.0	kinase binding
GO:1902679	16515	954	3	1	2613	1	5	false	0.3650975889776049	0.8194044430232793	0.0	negative regulation of RNA biosynthetic process
GO:0034097	16515	1093	3	1	2958	1	1	false	0.36950642325946553	0.8194044430232793	0.0	response to cytokine
GO:0030330	16515	104	3	1	281	1	2	false	0.3701067615658653	0.8194044430232793	7.654613795016606E-80	DNA damage response, signal transduction by p53 class mediator
GO:0044260	16515	6589	3	3	9167	3	2	false	0.37129680139556126	0.8194044430232793	0.0	cellular macromolecule metabolic process
GO:0098590	16515	2390	3	1	6329	1	2	false	0.37762679728146903	0.8194044430232793	0.0	plasma membrane region
GO:0031323	16515	4758	3	2	11275	3	3	false	0.383932486952778	0.8194044430232793	0.0	regulation of cellular metabolic process
GO:0045184	16515	1978	3	1	5129	1	2	false	0.3856502242142764	0.8194044430232793	0.0	establishment of protein localization
GO:0006952	16515	1379	3	1	3575	1	1	false	0.3857342657333946	0.8194044430232793	0.0	defense response
GO:0035556	16515	2462	3	1	11378	2	2	false	0.38595850583595853	0.8194044430232793	0.0	intracellular signal transduction
GO:0008625	16515	84	3	1	216	1	1	false	0.38888888888888246	0.8194044430232793	3.698586977382659E-62	extrinsic apoptotic signaling pathway via death domain receptors
GO:0010608	16515	577	3	1	2644	2	1	false	0.388900146133467	0.8194044430232793	0.0	posttranscriptional regulation of gene expression
GO:0009890	16515	1224	3	1	5516	2	3	false	0.3945915845570433	0.8194044430232793	0.0	negative regulation of biosynthetic process
GO:0019222	16515	5105	3	2	11880	3	2	false	0.3952564548019187	0.8194044430232793	0.0	regulation of metabolic process
GO:2000112	16515	2359	3	2	3737	2	3	false	0.3984205918120436	0.8194044430232793	0.0	regulation of cellular macromolecule biosynthetic process
GO:0009059	16515	3643	3	2	8388	3	2	false	0.4020217371179736	0.8194044430232793	0.0	macromolecule biosynthetic process
GO:0032501	16515	6028	3	2	13878	3	1	false	0.40209355318075224	0.8194044430232793	0.0	multicellular organismal process
GO:0044271	16515	3707	3	2	5830	2	2	false	0.4042642998397553	0.8194044430232793	0.0	cellular nitrogen compound biosynthetic process
GO:1903507	16515	954	3	1	2359	1	3	false	0.4044086477324244	0.8194044430232793	0.0	negative regulation of nucleic acid-templated transcription
GO:0031327	16515	1201	3	1	5235	2	4	false	0.40623620665384347	0.8194044430232793	0.0	negative regulation of cellular biosynthetic process
GO:0071345	16515	1013	3	1	2479	1	2	false	0.4086325131104273	0.8194044430232793	0.0	cellular response to cytokine stimulus
GO:0051276	16515	1114	3	1	4814	2	1	false	0.4093038941833995	0.8194044430232793	0.0	chromosome organization
GO:0005515	16515	5904	3	2	9221	2	1	false	0.40993045912445397	0.8194044430232793	0.0	protein binding
GO:0006928	16515	2076	3	1	12841	3	1	false	0.41084984678198044	0.8194044430232793	0.0	movement of cell or subcellular component
GO:0030036	16515	629	3	1	1519	1	2	false	0.41408821593183887	0.8212749615981471	0.0	actin cytoskeleton organization
GO:0034645	16515	3359	3	2	7536	3	3	false	0.4188998110743675	0.8214864241505342	0.0	cellular macromolecule biosynthetic process
GO:0006974	16515	813	3	1	1926	1	1	false	0.4221183800622416	0.8214864241505342	0.0	cellular response to DNA damage stimulus
GO:0048285	16515	1165	3	1	4814	2	1	false	0.4254778918499691	0.8214864241505342	0.0	organelle fission
GO:0010941	16515	1424	3	1	8412	3	2	false	0.4267694496588052	0.8214864241505342	0.0	regulation of cell death
GO:0045087	16515	757	3	1	1772	1	2	false	0.42720090293460156	0.8214864241505342	0.0	innate immune response
GO:0000228	16515	1287	3	1	3007	1	2	false	0.4280013302296901	0.8214864241505342	0.0	nuclear chromosome
GO:0000781	16515	140	3	1	324	1	1	false	0.43209876543206494	0.8249158249157603	1.3105541750058259E-95	chromosome, telomeric region
GO:0001525	16515	458	3	1	1048	1	2	false	0.43702290076317074	0.8298785934704891	5.5632098852366E-311	angiogenesis
GO:0016740	16515	2841	3	1	6357	1	1	false	0.4469089193007851	0.8420781509479459	0.0	transferase activity
GO:0010564	16515	696	3	1	1553	1	2	false	0.44816484224120373	0.8420781509479459	0.0	regulation of cell cycle process
GO:0002376	16515	2527	3	1	13878	3	1	false	0.45285703621140705	0.842086618427271	0.0	immune system process
GO:0006468	16515	1849	3	1	4070	1	2	false	0.45429975429954694	0.842086618427271	0.0	protein phosphorylation
GO:0010558	16515	1157	3	1	4394	2	4	false	0.4573373185127088	0.842086618427271	0.0	negative regulation of macromolecule biosynthetic process
GO:0070887	16515	2939	3	1	6418	1	2	false	0.4579308195697249	0.842086618427271	0.0	cellular response to chemical stimulus
GO:0005634	16515	3375	3	1	7335	1	1	false	0.46012269938630634	0.842086618427271	0.0	nucleus
GO:0071705	16515	2183	3	1	4702	1	1	false	0.4642705231834458	0.842086618427271	0.0	nitrogen compound transport
GO:0051641	16515	2730	3	1	5875	1	1	false	0.46468085106490864	0.842086618427271	0.0	cellular localization
GO:0010467	16515	3646	3	2	7606	3	1	false	0.4690511265565104	0.842731159807708	0.0	gene expression
GO:0071840	16515	6683	3	2	13878	3	1	false	0.47234086918273366	0.842731159807708	0.0	cellular component organization or biogenesis
GO:0006886	16515	1362	3	1	2870	1	3	false	0.47456445993091895	0.842731159807708	0.0	intracellular protein transport
GO:0042592	16515	1707	3	1	3583	1	1	false	0.4764164108288804	0.842731159807708	0.0	homeostatic process
GO:0033036	16515	2808	3	1	5875	1	1	false	0.47795744680895536	0.842731159807708	0.0	macromolecule localization
GO:0140096	16515	3053	3	1	6357	1	1	false	0.4802579833254222	0.842731159807708	0.0	catalytic activity, acting on a protein
GO:0044403	16515	901	3	1	1871	1	1	false	0.48156066274726167	0.842731159807708	0.0	symbiotic process
GO:0006950	16515	3575	3	1	7281	1	1	false	0.4910039829684965	0.8533027923743552	0.0	response to stress
GO:0022603	16515	970	3	1	3247	2	2	false	0.5082951588462652	0.8533027923743552	0.0	regulation of anatomical structure morphogenesis
GO:0009058	16515	4757	3	2	9406	3	1	false	0.5086120617626414	0.8533027923743552	0.0	biosynthetic process
GO:0007010	16515	1441	3	1	4814	2	1	false	0.5091125156028807	0.8533027923743552	0.0	cytoskeleton organization
GO:0016043	16515	6509	3	2	12854	3	2	false	0.5095692309747943	0.8533027923743552	0.0	cellular component organization
GO:0061024	16515	1951	3	1	6509	2	1	false	0.5096665361329968	0.8533027923743552	0.0	membrane organization
GO:0043207	16515	1256	3	1	2462	1	2	false	0.5101543460606558	0.8533027923743552	0.0	response to external biotic stimulus
GO:0000122	16515	807	3	1	1574	1	3	false	0.5127064803044966	0.8533027923743552	0.0	negative regulation of transcription by RNA polymerase II
GO:1901566	16515	1676	3	1	7864	3	2	false	0.5128356309206556	0.8533027923743552	0.0	organonitrogen compound biosynthetic process
GO:2000113	16515	1054	3	1	3468	2	4	false	0.5155358364856988	0.8533027923743552	0.0	negative regulation of cellular macromolecule biosynthetic process
GO:0051171	16515	4412	3	2	8635	3	2	false	0.5164150290995193	0.8533027923743552	0.0	regulation of nitrogen compound metabolic process
GO:0080090	16515	4581	3	2	8908	3	2	false	0.5213818753938133	0.8533027923743552	0.0	regulation of primary metabolic process
GO:0044249	16515	4600	3	2	8896	3	2	false	0.525622398352176	0.8533027923743552	0.0	cellular biosynthetic process
GO:0042221	16515	3829	3	1	7281	1	1	false	0.5258893009187912	0.8533027923743552	0.0	response to chemical
GO:1901576	16515	4681	3	2	9027	3	2	false	0.5278234695847337	0.8533027923743552	0.0	organic substance biosynthetic process
GO:0003700	16515	1187	3	1	2246	1	3	false	0.5284951024046584	0.8533027923743552	0.0	DNA-binding transcription factor activity
GO:0031324	16515	2129	3	1	9593	3	4	false	0.529008779752223	0.8533027923743552	0.0	negative regulation of cellular metabolic process
GO:0071702	16515	2495	3	1	4702	1	1	false	0.5306252658462377	0.8533027923743552	0.0	organic substance transport
GO:0010629	16515	1372	3	1	4323	2	3	false	0.5340694067417849	0.8549900368018709	0.0	negative regulation of gene expression
GO:2000145	16515	829	3	1	1544	1	3	false	0.5369170984451738	0.8557116256469958	0.0	regulation of cell motility
GO:0009966	16515	2880	3	1	5336	1	4	false	0.539730134934311	0.8563718140957733	0.0	regulation of signal transduction
GO:0006996	16515	4814	3	2	6509	2	1	false	0.5469657491843531	0.860828439230282	0.0	organelle organization
GO:0032879	16515	2429	3	1	10462	3	2	false	0.5473615005749972	0.860828439230282	0.0	regulation of localization
GO:0051172	16515	1965	3	1	8407	3	3	false	0.5501251279579799	0.8613801345657843	0.0	negative regulation of nitrogen compound metabolic process
GO:0051168	16515	187	3	1	332	1	1	false	0.5632530120482061	0.8616107808248523	3.718405712381415E-98	nuclear export
GO:0061640	16515	92	3	1	163	1	1	false	0.564417177914114	0.8616107808248523	5.277687342196373E-48	cytoskeleton-dependent cytokinesis
GO:0007166	16515	2604	3	1	4610	1	1	false	0.5648590021697816	0.8616107808248523	0.0	cell surface receptor signaling pathway
GO:0009892	16515	2467	3	1	10162	3	3	false	0.5658426190532855	0.8616107808248523	0.0	negative regulation of metabolic process
GO:0030334	16515	777	3	1	1360	1	2	false	0.5713235294118674	0.8616107808248523	0.0	regulation of cell migration
GO:2000026	16515	1794	3	1	5196	2	3	false	0.5713663653296059	0.8616107808248523	0.0	regulation of multicellular organismal development
GO:0016772	16515	1632	3	1	2841	1	1	false	0.5744456177411846	0.8616107808248523	0.0	transferase activity, transferring phosphorus-containing groups
GO:0034641	16515	5039	3	2	9147	3	2	false	0.576081160318204	0.8616107808248523	0.0	cellular nitrogen compound metabolic process
GO:1901363	16515	3236	3	1	9221	2	1	false	0.5787433240352801	0.8616107808248523	0.0	heterocyclic compound binding
GO:0065009	16515	3314	3	1	13061	3	2	false	0.5844247371006234	0.8616107808248523	0.0	regulation of molecular function
GO:0098542	16515	941	3	1	1609	1	2	false	0.5848353014288356	0.8616107808248523	0.0	defense response to other organism
GO:0033365	16515	1178	3	1	2012	1	1	false	0.5854870775346548	0.8616107808248523	0.0	protein localization to organelle
GO:0097159	16515	3307	3	1	9221	2	1	false	0.5886795937170134	0.8616107808248523	0.0	organic cyclic compound binding
GO:0005694	16515	1624	3	1	4526	2	1	false	0.5889335771457194	0.8616107808248523	0.0	chromosome
GO:0031974	16515	3948	3	1	10934	2	1	false	0.5917966410028784	0.8616107808248523	0.0	membrane-enclosed lumen
GO:0005488	16515	9221	3	2	11969	2	1	false	0.5935119881858022	0.8616107808248523	0.0	binding
GO:0016301	16515	1426	3	1	2396	1	2	false	0.5951585976633993	0.8616107808248523	0.0	kinase activity
GO:0010594	16515	150	3	1	251	1	2	false	0.5976095617529584	0.8616107808248523	6.636793766693249E-73	regulation of endothelial cell migration
GO:0070727	16515	2015	3	1	3370	1	2	false	0.5979228486657159	0.8616107808248523	0.0	cellular macromolecule localization
GO:0019899	16515	2163	3	1	5904	2	1	false	0.5985419429819703	0.8616107808248523	0.0	enzyme binding
GO:0043170	16515	7606	3	3	8995	3	1	false	0.6045594349971944	0.8667779851164595	0.0	macromolecule metabolic process
GO:0001067	16515	1507	3	1	2455	1	1	false	0.6138492871691265	0.8765767820775126	0.0	regulatory region nucleic acid binding
GO:0060255	16515	4602	3	2	7947	3	2	false	0.6176549113262724	0.8784972244760129	0.0	regulation of macromolecule metabolic process
GO:0031981	16515	2789	3	1	4497	1	2	false	0.6201912386041649	0.8786042546892336	0.0	nuclear lumen
GO:0006357	16515	1292	3	1	2065	1	2	false	0.6256658595646695	0.8820508065668341	0.0	regulation of transcription by RNA polymerase II
GO:0032991	16515	4639	3	1	11845	2	1	false	0.6299207126241301	0.8820508065668341	0.0	protein-containing complex
GO:0019538	16515	5250	3	2	8935	3	3	false	0.6300362904048815	0.8820508065668341	0.0	protein metabolic process
GO:0000278	16515	993	3	1	1553	1	2	false	0.6394075981974756	0.8916738771738234	0.0	mitotic cell cycle
GO:0010605	16515	2252	3	1	7683	3	3	false	0.6468358814084516	0.8985229947969542	0.0	negative regulation of macromolecule metabolic process
GO:0048514	16515	544	3	1	834	1	2	false	0.6522781774579041	0.9025709664824487	3.51874571010287E-233	blood vessel morphogenesis
GO:0019219	16515	2640	3	1	6350	2	4	false	0.6586878955450326	0.9079211533188287	0.0	regulation of nucleobase-containing compound metabolic process
GO:0051707	16515	1254	3	1	1873	1	2	false	0.6695141484244481	0.9160795434005283	0.0	response to other organism
GO:0043233	16515	3948	3	1	9283	2	2	false	0.6697388258474452	0.9160795434005283	0.0	organelle lumen
GO:0048870	16515	1451	3	1	2148	1	3	false	0.675512104283355	0.9198491414314128	0.0	cell motility
GO:0005856	16515	1977	3	1	4526	2	1	false	0.6828708774107175	0.9198491414314128	0.0	cytoskeleton
GO:0070013	16515	3948	3	1	9004	2	2	false	0.6847134177537803	0.9198491414314128	0.0	intracellular organelle lumen
GO:1903047	16515	993	3	1	1438	1	2	false	0.6905424200281071	0.9198491414314128	0.0	mitotic cell cycle process
GO:0048523	16515	4164	3	1	12864	3	3	false	0.6906991022846116	0.9198491414314128	0.0	negative regulation of cellular process
GO:0004674	16515	817	3	1	1176	1	1	false	0.6947278911564683	0.9198491414314128	2.3066182299E-313	protein serine/threonine kinase activity
GO:0009653	16515	2361	3	1	5265	2	2	false	0.6958208851850961	0.9198491414314128	0.0	anatomical structure morphogenesis
GO:0051252	16515	2375	3	1	5290	2	3	false	0.6964020271057917	0.9198491414314128	0.0	regulation of RNA metabolic process
GO:0006807	16515	8339	3	3	9406	3	1	false	0.6968018120303053	0.9198491414314128	0.0	nitrogen compound metabolic process
GO:0006366	16515	1511	3	1	2161	1	1	false	0.6992133271631297	0.9198491414314128	0.0	transcription by RNA polymerase II
GO:0043229	16515	9004	3	2	10673	2	2	false	0.711689257491939	0.9198491414314128	0.0	intracellular organelle
GO:0006793	16515	3009	3	1	8863	3	1	false	0.7119019437906366	0.9198491414314128	0.0	phosphorus metabolic process
GO:0071310	16515	2428	3	1	3396	1	2	false	0.7149587750292418	0.9198491414314128	0.0	cellular response to organic substance
GO:0043226	16515	9283	3	2	10934	2	1	false	0.7207945543817764	0.9198491414314128	0.0	organelle
GO:0043542	16515	192	3	1	263	1	1	false	0.7300380228135707	0.9198491414314128	4.382977937138065E-66	endothelial cell migration
GO:0010631	16515	263	3	1	359	1	2	false	0.7325905292479815	0.9198491414314128	6.173950937678137E-90	epithelial cell migration
GO:0048522	16515	4621	3	1	12886	3	3	false	0.7361739634427935	0.9198491414314128	0.0	positive regulation of cellular process
GO:0007165	16515	4610	3	1	12851	3	5	false	0.736323000312838	0.9198491414314128	0.0	signal transduction
GO:0006351	16515	2161	3	1	4421	2	3	false	0.7387346078618655	0.9198491414314128	0.0	transcription, DNA-templated
GO:0016310	16515	2217	3	1	2991	1	1	false	0.7412236710138105	0.9198491414314128	0.0	phosphorylation
GO:0044267	16515	4687	3	2	7022	3	2	false	0.7418478436469177	0.9198491414314128	0.0	cellular protein metabolic process
GO:0003676	16515	2455	3	1	3307	1	2	false	0.7423646809805463	0.9198491414314128	0.0	nucleic acid binding
GO:0023052	16515	5095	3	1	13878	3	1	false	0.746549279549942	0.9198491414314128	0.0	signaling
GO:0023051	16515	3308	3	1	9004	3	2	false	0.7468841002013573	0.9198491414314128	0.0	regulation of signaling
GO:0051246	16515	2575	3	1	6895	3	4	false	0.7541128910109309	0.9198491414314128	0.0	regulation of protein metabolic process
GO:0065008	16515	3583	3	1	9584	3	1	false	0.7545577749466303	0.9198491414314128	0.0	regulation of biological quality
GO:0032268	16515	2427	3	1	6488	3	3	false	0.754841818682331	0.9198491414314128	0.0	regulation of cellular protein metabolic process
GO:0032774	16515	2371	3	1	4657	2	3	false	0.759096438354022	0.9198491414314128	0.0	RNA biosynthetic process
GO:0048583	16515	3777	3	1	9953	3	2	false	0.761120007490927	0.9198491414314128	0.0	regulation of response to stimulus
GO:0048518	16515	5275	3	1	13878	3	2	false	0.76181656941211	0.9198491414314128	0.0	positive regulation of biological process
GO:0071944	16515	5612	3	1	10934	2	1	false	0.7631083725987806	0.9198491414314128	0.0	cell periphery
GO:1901564	16515	6170	3	2	9003	3	2	false	0.7652867706170416	0.9198491414314128	0.0	organonitrogen compound metabolic process
GO:0010033	16515	2958	3	1	3829	1	1	false	0.7725254635656792	0.9198491414314128	0.0	response to organic substance
GO:0010646	16515	3269	3	1	8383	3	2	false	0.7730216690126152	0.9198491414314128	0.0	regulation of cell communication
GO:0015833	16515	1929	3	1	2495	1	2	false	0.7731462925850212	0.9198491414314128	0.0	peptide transport
GO:0003677	16515	1911	3	1	2455	1	1	false	0.778411405295452	0.9198491414314128	0.0	DNA binding
GO:0003824	16515	6357	3	1	11969	2	1	false	0.7801742904959434	0.9198491414314128	0.0	catalytic activity
GO:0016773	16515	1274	3	1	1632	1	1	false	0.78063725490163	0.9198491414314128	0.0	phosphotransferase activity, alcohol group as acceptor
GO:0007154	16515	5113	3	1	12841	3	1	false	0.7820596415246779	0.9198491414314128	0.0	cell communication
GO:0018130	16515	3081	3	1	5741	2	2	false	0.7853650039743705	0.9198491414314128	0.0	heterocycle biosynthetic process
GO:0019438	16515	3096	3	1	5759	2	2	false	0.7862232459601859	0.9198491414314128	0.0	aromatic compound biosynthetic process
GO:0043565	16515	1505	3	1	1911	1	1	false	0.7875457875451017	0.9198491414314128	0.0	sequence-specific DNA binding
GO:0044212	16515	1506	3	1	1912	1	2	false	0.7876569037650526	0.9198491414314128	0.0	transcription regulatory region DNA binding
GO:0005622	16515	10525	3	2	11845	2	1	false	0.7895315334192725	0.9198491414314128	0.0	intracellular
GO:0009987	16515	12841	3	3	13878	3	1	false	0.7921516040267216	0.9198491414314128	0.0	cellular process
GO:0044238	16515	8708	3	3	9406	3	1	false	0.7934676642863485	0.9198491414314128	0.0	primary metabolic process
GO:0034613	16515	2012	3	1	2533	1	2	false	0.7943150414545266	0.9198491414314128	0.0	cellular protein localization
GO:1901362	16515	3230	3	1	5889	2	2	false	0.7961719459448364	0.9198491414314128	0.0	organic cyclic compound biosynthetic process
GO:0003690	16515	1527	3	1	1911	1	1	false	0.7990580847709637	0.9202056008491422	0.0	double-stranded DNA binding
GO:0051179	16515	5875	3	1	13878	3	1	false	0.808261700330652	0.9278116624374365	0.0	localization
GO:0051234	16515	4792	3	1	5875	1	1	false	0.8156595744665065	0.9333027823222526	0.0	establishment of localization
GO:0016020	16515	6329	3	1	10934	2	1	false	0.8226437359952804	0.9382869448891856	0.0	membrane
GO:0006355	16515	1873	3	1	3216	2	4	false	0.8256863040920847	0.9387579954167968	0.0	regulation of transcription, DNA-templated
GO:0051716	16515	5952	3	1	13037	3	2	false	0.8395267692835545	0.9497637571804457	0.0	cellular response to stimulus
GO:0034654	16515	3033	3	1	4963	2	5	false	0.8488220327371003	0.9497637571804457	0.0	nucleobase-containing compound biosynthetic process
GO:0110165	16515	10934	3	2	11845	2	1	false	0.8520889902826382	0.9497637571804457	0.0	cellular anatomical entity
GO:0048731	16515	4127	3	1	4812	1	2	false	0.8576475477984249	0.9497637571804457	0.0	system development
GO:0090304	16515	3833	3	1	8019	3	2	false	0.8578037271187622	0.9497637571804457	0.0	nucleic acid metabolic process
GO:0016070	16515	3298	3	1	3833	1	1	false	0.8604226454472057	0.9497637571804457	0.0	RNA metabolic process
GO:0008150	16515	13878	3	3	14589	3	1	false	0.8607945342954457	0.9497637571804457	0.0	biological_process
GO:0005886	16515	5537	3	1	6400	1	2	false	0.8651562500031486	0.9497637571804457	0.0	plasma membrane
GO:0006915	16515	1695	3	2	1819	2	1	false	0.8682734683594677	0.9497637571804457	6.637702222380925E-196	apoptotic process
GO:0006139	16515	4384	3	1	8848	3	5	false	0.8716214215197442	0.9497637571804457	0.0	nucleobase-containing compound metabolic process
GO:0071704	16515	8995	3	3	9406	3	1	false	0.874545178066278	0.9497637571804457	0.0	organic substance metabolic process
GO:0046483	16515	4528	3	1	8863	3	1	false	0.8830308143602525	0.9497637571804457	0.0	heterocycle metabolic process
GO:0140014	16515	993	3	1	1122	1	2	false	0.8850267379677389	0.9497637571804457	3.7397162116333345E-173	mitotic nuclear division
GO:0006725	16515	4570	3	1	8863	3	1	false	0.8863985473680458	0.9497637571804457	0.0	cellular aromatic compound metabolic process
GO:0043412	16515	3949	3	1	7606	3	1	false	0.8888982547681775	0.9497637571804457	0.0	macromolecule modification
GO:2001141	16515	2128	3	1	3182	2	4	false	0.8903508832590206	0.9497637571804457	0.0	regulation of RNA biosynthetic process
GO:0050896	16515	7281	3	1	13878	3	1	false	0.8926121448533996	0.9497637571804457	0.0	response to stimulus
GO:0042886	16515	1950	3	1	2183	1	1	false	0.8932661475035535	0.9497637571804457	3.676E-321	amide transport
GO:0012501	16515	1819	3	2	1921	2	1	false	0.8965984513273931	0.9497637571804457	1.7730777300949983E-172	programmed cell death
GO:1901360	16515	4777	3	1	8995	3	1	false	0.8969252869804196	0.9497637571804457	0.0	organic cyclic compound metabolic process
GO:0043067	16515	1303	3	1	1919	2	2	false	0.8970723042341759	0.9497637571804457	0.0	regulation of programmed cell death
GO:0008104	16515	2531	3	1	2808	1	1	false	0.9013532763532341	0.9497637571804457	0.0	protein localization
GO:1903506	16515	2128	3	1	2359	1	2	false	0.9020771513364592	0.9497637571804457	0.0	regulation of nucleic acid-templated transcription
GO:0007275	16515	4343	3	1	6284	2	2	false	0.904627310640097	0.9497637571804457	0.0	multicellular organism development
GO:0016477	16515	1315	3	1	1451	1	1	false	0.9062715368704692	0.9497637571804457	2.5941692467191015E-195	cell migration
GO:0036211	16515	3764	3	1	5415	2	2	false	0.9070789079692957	0.9497637571804457	0.0	protein modification process
GO:0005575	16515	11845	3	2	14589	3	1	false	0.9071973142816022	0.9497637571804457	0.0	cellular_component
GO:0003674	16515	11969	3	2	14589	3	1	false	0.9148485249957446	0.9544751147376433	0.0	molecular_function
GO:0000976	16515	1415	3	1	1543	1	2	false	0.9170447180812652	0.9544751147376433	6.742013886341853E-191	transcription regulatory region sequence-specific DNA binding
GO:1990837	16515	1457	3	1	1567	1	2	false	0.9298021697513784	0.9649400424454712	2.7858462114274706E-172	sequence-specific double-stranded DNA binding
GO:0042981	16515	1289	3	1	1705	2	2	false	0.9405779741980462	0.9732937298223261	0.0	regulation of apoptotic process
GO:0015031	16515	1899	3	1	2008	1	2	false	0.945717131473267	0.9757832830518969	2.850273740397961E-183	protein transport
GO:0016032	16515	865	3	1	901	1	1	false	0.9600443951157176	0.9813090798244879	3.222404924236653E-65	viral process
GO:0006464	16515	3764	3	1	4687	2	2	false	0.9612532407508005	0.9813090798244879	0.0	cellular protein modification process
GO:0000280	16515	1122	3	1	1165	1	1	false	0.9630901287558652	0.9813090798244879	1.861771880780646E-79	nuclear division
GO:0043227	16515	7507	3	1	9283	2	1	false	0.9634142970128743	0.9813090798244879	0.0	membrane-bounded organelle
GO:0043231	16515	7335	3	1	9029	2	2	false	0.9648164902476057	0.9813090798244879	0.0	intracellular membrane-bounded organelle
GO:0006810	16515	4702	3	1	4792	1	1	false	0.9812186978288634	0.9925334625145175	1.9528703698435357E-193	transport
GO:0090132	16515	264	3	1	269	1	1	false	0.981412639405111	0.9925334625145175	8.844135751491747E-11	epithelium migration
GO:0006913	16515	332	3	1	335	1	1	false	0.9910447761195128	0.994938844369091	1.6103331859880216E-7	nucleocytoplasmic transport
GO:0048856	16515	4812	3	1	5265	2	1	false	0.9926120766611922	0.994938844369091	0.0	anatomical structure development
GO:0006796	16515	2991	3	1	3009	1	1	false	0.9940179461596822	0.994938844369091	1.6476590431454356E-47	phosphate-containing compound metabolic process
GO:0097659	16515	2359	3	1	2371	1	1	false	0.9949388443690911	0.994938844369091	1.5605119001577283E-32	nucleic acid-templated transcription
GO:0000000	16515	14589	3	3	0	0	0	true	1.0	1.0	1.0	Gene Ontology
