## Supplementary File S3 for "PIGNON: A protein-protein interaction-guided functional enrichment analysis for quantitative proteomics": table-mcl2_cluster1108-Parent-Child-Union-Benjamini-Hochberg.txt

ID	Pop.total	Pop.term	Study.total	Study.term	Pop.family	Study.family	nparents	is.trivial	p	p.adjusted	p.min	name
GO:0070971	16515	24	3	1	10934	3	2	false	0.00657112068542281	0.44490320212874784	7.464117753471668E-74	endoplasmic reticulum exit site
GO:0014029	16515	9	3	1	1300	1	3	false	0.006923076923075734	0.44490320212874784	3.518242545290553E-23	neural crest formation
GO:0004551	16515	12	3	1	1312	1	1	false	0.009146341463411237	0.44490320212874784	1.9366100757576886E-29	nucleotide diphosphatase activity
GO:1990756	16515	10	3	1	1023	1	2	false	0.009775171065489398	0.44490320212874784	3.0211338671679845E-24	ubiquitin ligase-substrate adaptor activity
GO:0048306	16515	62	3	1	6216	1	2	false	0.009974259974225725	0.44490320212874784	2.708761500548668E-150	calcium-dependent protein binding
GO:0006734	16515	33	3	1	9406	3	1	false	0.010489424625233383	0.44490320212874784	6.92992462294289E-95	NADH metabolic process
GO:0005759	16515	457	3	2	4452	2	2	false	0.010516428968079678	0.44490320212874784	0.0	mitochondrial matrix
GO:0030947	16515	31	3	1	2900	1	3	false	0.010689655172423894	0.44490320212874784	4.472662503466254E-74	regulation of vascular endothelial growth factor receptor signaling pathway
GO:0030948	16515	13	3	1	1211	1	4	false	0.010734929810077025	0.44490320212874784	5.514116335336387E-31	negative regulation of vascular endothelial growth factor receptor signaling pathway
GO:1902525	16515	6	3	1	247	1	2	false	0.024291497975707104	0.5552670185615504	3.370721613385397E-12	regulation of protein monoubiquitination
GO:0048475	16515	91	3	1	6329	2	1	false	0.028552022785975673	0.5552670185615504	3.103347573546092E-206	coated membrane
GO:0090287	16515	244	3	1	8381	1	3	false	0.0291134709461812	0.5552670185615504	0.0	regulation of cellular response to growth factor stimulus
GO:0090288	16515	130	3	1	4400	1	4	false	0.02954545454544961	0.5552670185615504	9.947489075813996E-254	negative regulation of cellular response to growth factor stimulus
GO:1902527	16515	5	3	1	168	1	3	false	0.029761904761905246	0.5552670185615504	9.521812228478095E-10	positive regulation of protein monoubiquitination
GO:0006551	16515	6	3	1	174	1	2	false	0.034482758620690154	0.5552670185615504	2.8305899588188444E-11	leucine metabolic process
GO:0048864	16515	76	3	1	1998	1	2	false	0.038038038038015955	0.5552670185615504	1.1418565828052146E-139	stem cell development
GO:0014031	16515	76	3	1	1962	1	2	false	0.03873598369009312	0.5552670185615504	4.670984000231121E-139	mesenchymal cell development
GO:0030674	16515	244	3	1	5953	1	2	false	0.04098773727518185	0.5552670185615504	0.0	protein-macromolecule adaptor activity
GO:0015949	16515	27	3	1	656	1	1	false	0.04115853658535761	0.5552670185615504	1.6449281324084362E-48	nucleobase-containing small molecule interconversion
GO:0030117	16515	91	3	1	6363	3	3	false	0.04230017580104038	0.5552670185615504	1.8992109232480043E-206	membrane coat
GO:0005739	16515	1076	3	2	8452	3	2	false	0.044465364730736374	0.5552670185615504	0.0	mitochondrion
GO:0048208	16515	64	3	1	1435	1	4	false	0.044599303135889376	0.5552670185615504	4.8331488906094367E-113	COPII vesicle coating
GO:0090130	16515	269	3	1	6028	1	1	false	0.044625082946362735	0.5552670185615504	0.0	tissue migration
GO:0043495	16515	11	3	1	244	1	1	false	0.045081967213109905	0.5552670185615504	2.7491411666675214E-19	protein membrane adaptor activity
GO:0031929	16515	112	3	1	2462	1	1	false	0.04549147034933751	0.5552670185615504	3.842659683728054E-197	TOR signaling
GO:0009408	16515	164	3	1	3584	1	2	false	0.045758928571507915	0.5552670185615504	1.759220657776601E-288	response to heat
GO:0006901	16515	68	3	1	1460	1	2	false	0.04657534246577155	0.5552670185615504	8.068134544526177E-119	vesicle coating
GO:0048194	16515	77	3	1	1614	1	3	false	0.04770755886001572	0.5552670185615504	8.982841650563672E-134	Golgi vesicle budding
GO:0050660	16515	74	3	1	1541	1	3	false	0.048020765736569215	0.5552670185615504	2.4875269051361403E-128	flavin adenine dinucleotide binding
GO:0030660	16515	103	3	1	2133	1	3	false	0.04828879512427998	0.5552670185615504	1.5732936989940488E-178	Golgi-associated vesicle membrane
GO:0032006	16515	91	3	1	1788	1	2	false	0.05089485458611154	0.5552670185615504	1.5045403644247684E-155	regulation of TOR signaling
GO:0048762	16515	193	3	1	3341	1	2	false	0.057767135588230545	0.5552670185615504	1.5265E-319	mesenchymal cell differentiation
GO:0016627	16515	45	3	1	757	1	1	false	0.05944517833555698	0.5552670185615504	1.252948767729857E-73	oxidoreductase activity, acting on the CH-CH group of donors
GO:0006552	16515	6	3	1	96	1	3	false	0.06249999999999959	0.5552670185615504	1.0786924431932882E-9	leucine catabolic process
GO:1903322	16515	127	3	1	2016	1	3	false	0.06299603174597884	0.5552670185615504	3.7109557057516777E-205	positive regulation of protein modification by small protein conjugation or removal
GO:0034605	16515	126	3	1	1954	1	2	false	0.06448311156598854	0.5552670185615504	3.2186003687555767E-202	cellular response to heat
GO:0051898	16515	46	3	1	693	1	3	false	0.06637806637806326	0.5552670185615504	5.37208781207859E-73	negative regulation of protein kinase B signaling
GO:0032007	16515	40	3	1	595	1	3	false	0.06722689075629637	0.5552670185615504	3.2608270229594296E-63	negative regulation of TOR signaling
GO:0044242	16515	183	3	1	2688	1	3	false	0.06808035714276779	0.5552670185615504	1.7834230815785034E-289	cellular lipid catabolic process
GO:0048863	16515	228	3	1	3328	1	1	false	0.06850961538461946	0.5552670185615504	0.0	stem cell differentiation
GO:0010632	16515	209	3	1	3027	1	3	false	0.06904525933266238	0.5552670185615504	0.0	regulation of epithelial cell migration
GO:0060485	16515	239	3	1	3369	1	2	false	0.07094093202724407	0.5552670185615504	0.0	mesenchyme development
GO:0009063	16515	102	3	1	1413	1	3	false	0.07218683651807775	0.5552670185615504	1.954108733716474E-158	cellular amino acid catabolic process
GO:0009081	16515	22	3	1	297	1	1	false	0.07407407407407315	0.5552670185615504	9.91672845074677E-34	branched-chain amino acid metabolic process
GO:0030662	16515	169	3	1	2223	1	4	false	0.07602339181289056	0.5552670185615504	6.97925402456573E-259	coated vesicle membrane
GO:0000151	16515	276	3	1	10545	3	2	false	0.07649045594767723	0.5552670185615504	0.0	ubiquitin ligase complex
GO:0010634	16515	138	3	1	1789	1	4	false	0.07713806595863068	0.5552670185615504	2.166179265716316E-210	positive regulation of epithelial cell migration
GO:0060090	16515	370	3	1	9221	2	1	false	0.0786456972101133	0.5552670185615504	0.0	molecular adaptor activity
GO:0034440	16515	97	3	1	1205	1	2	false	0.0804979253112001	0.5552670185615504	7.114577299234279E-146	lipid oxidation
GO:0016054	16515	231	3	1	2823	1	4	false	0.08182784272046756	0.5552670185615504	0.0	organic acid catabolic process
GO:0005798	16515	166	3	1	2016	1	1	false	0.0823412698411962	0.5552670185615504	2.7761336944760134E-248	Golgi-associated vesicle
GO:1904018	16515	167	3	1	2015	1	4	false	0.08287841191065612	0.5552670185615504	2.732365144598463E-249	positive regulation of vasculature development
GO:0030658	16515	192	3	1	2267	1	4	false	0.08469342743706486	0.5552670185615504	8.308321064940812E-285	transport vesicle membrane
GO:0006513	16515	69	3	1	807	1	1	false	0.08550185873606912	0.5552670185615504	9.096500719625759E-102	protein monoubiquitination
GO:0006888	16515	196	3	1	6555	3	3	false	0.08705995148613364	0.5552670185615504	0.0	endoplasmic reticulum to Golgi vesicle-mediated transport
GO:1903320	16515	217	3	1	2456	1	2	false	0.08835504885996776	0.5552670185615504	8.50003E-318	regulation of protein modification by small protein conjugation or removal
GO:0040017	16515	513	3	1	5694	1	3	false	0.09009483667014209	0.5552670185615504	0.0	positive regulation of locomotion
GO:0051272	16515	495	3	1	5452	1	3	false	0.09079236977267265	0.5552670185615504	0.0	positive regulation of cellular component movement
GO:0043491	16515	229	3	1	2462	1	1	false	0.0930138099107052	0.5552670185615504	0.0	protein kinase B signaling
GO:0006903	16515	418	3	1	12903	3	3	false	0.09407933365405682	0.5552670185615504	0.0	vesicle targeting
GO:0044281	16515	1811	3	2	9406	3	1	false	0.09690580623423609	0.5552670185615504	0.0	small molecule metabolic process
GO:0006520	16515	297	3	1	8872	3	3	false	0.09711445650030104	0.5552670185615504	0.0	cellular amino acid metabolic process
GO:0048037	16515	463	3	1	9221	2	1	false	0.09790692799977299	0.5552670185615504	0.0	cofactor binding
GO:0040012	16515	891	3	1	9059	1	2	false	0.09835522684620593	0.5552670185615504	0.0	regulation of locomotion
GO:0016042	16515	268	3	1	2721	1	2	false	0.09849320102910561	0.5552670185615504	0.0	lipid catabolic process
GO:0030133	16515	367	3	1	3629	1	2	false	0.10112978782020375	0.5552670185615504	0.0	transport vesicle
GO:0043167	16515	2941	3	2	9221	2	1	false	0.10170291758441691	0.5552670185615504	0.0	ion binding
GO:0042802	16515	603	3	1	5904	1	1	false	0.10213414634118338	0.5552670185615504	0.0	identical protein binding
GO:0051270	16515	896	3	1	8723	1	3	false	0.10271695517626535	0.5552670185615504	0.0	regulation of cellular component movement
GO:0010952	16515	184	3	1	1742	1	4	false	0.10562571756597725	0.5628341807444216	2.2292095959096104E-254	positive regulation of peptidase activity
GO:0097190	16515	569	3	1	5063	1	2	false	0.11238396207741876	0.5888890625730585	0.0	apoptotic signaling pathway
GO:0051896	16515	204	3	1	1788	1	2	false	0.11409395973150309	0.5888890625730585	7.437345104961197E-275	regulation of protein kinase B signaling
GO:0097153	16515	206	3	1	1765	1	2	false	0.1167138810197686	0.5888890625730585	2.130987757670256E-275	cysteine-type endopeptidase activity involved in apoptotic process
GO:0000287	16515	202	3	1	1729	1	1	false	0.1168305378831269	0.5888890625730585	6.034098798833077E-270	magnesium ion binding
GO:0048207	16515	64	3	1	524	1	2	false	0.12213740458017815	0.6074300254454194	6.441615747202251E-84	vesicle targeting, rough ER to cis-Golgi
GO:0045862	16515	337	3	1	2646	1	3	false	0.12736205593367403	0.6168202220648225	0.0	positive regulation of proteolysis
GO:0010942	16515	661	3	1	5164	1	3	false	0.12800154918662304	0.6168202220648225	0.0	positive regulation of cell death
GO:0001568	16515	628	3	1	4812	1	2	false	0.13050706566916068	0.6168202220648225	0.0	blood vessel development
GO:0010035	16515	502	3	1	3829	1	1	false	0.1311047270827071	0.6168202220648225	0.0	response to inorganic substance
GO:0046983	16515	799	3	1	5904	1	1	false	0.13533197831943072	0.6168202220648225	0.0	protein dimerization activity
GO:0031398	16515	111	3	1	819	1	3	false	0.13553113553108573	0.6168202220648225	1.8422163120103886E-140	positive regulation of protein ubiquitination
GO:0030135	16515	274	3	1	2016	1	1	false	0.13591269841258904	0.6168202220648225	0.0	coated vesicle
GO:0048010	16515	91	3	1	663	1	1	false	0.137254901960805	0.6168202220648225	1.5373901961343178E-114	vascular endothelial growth factor receptor signaling pathway
GO:0005737	16515	6076	3	3	11683	3	2	false	0.14063299716086664	0.6180613090306601	0.0	cytoplasm
GO:0033539	16515	10	3	1	71	1	2	false	0.1408450704225365	0.6180613090306601	2.165730101705771E-12	fatty acid beta-oxidation using acyl-CoA dehydrogenase
GO:0051656	16515	691	3	1	4820	1	2	false	0.14336099585058182	0.6217866447938025	0.0	establishment of organelle localization
GO:1901342	16515	292	3	1	2005	1	2	false	0.14563591022432387	0.6243930403870437	0.0	regulation of vasculature development
GO:0003824	16515	6357	3	3	11969	3	1	false	0.14979141258093986	0.6322033898289346	0.0	catalytic activity
GO:0051649	16515	801	3	1	5310	1	3	false	0.15084745762674312	0.6322033898289346	0.0	establishment of localization in cell
GO:0009628	16515	1117	3	1	7281	1	1	false	0.15341299272029965	0.6333940535366905	0.0	response to abiotic stimulus
GO:0043281	16515	202	3	1	1304	1	3	false	0.15490797546009713	0.6333940535366905	2.2830555385091596E-243	regulation of cysteine-type endopeptidase activity involved in apoptotic process
GO:0001944	16515	651	3	1	4127	1	2	false	0.15774170099329327	0.6333940535366905	0.0	vasculature development
GO:0072358	16515	659	3	1	4127	1	2	false	0.15968015507614733	0.6333940535366905	0.0	cardiovascular system development
GO:0030127	16515	15	3	1	93	1	2	false	0.16129032258064288	0.6333940535366905	1.2801542344850533E-17	COPII vesicle coat
GO:0051094	16515	1228	3	1	7511	1	3	false	0.16349354280371506	0.6333940535366905	0.0	positive regulation of developmental process
GO:0042127	16515	1354	3	1	8277	1	2	false	0.16358584027908812	0.6333940535366905	0.0	regulation of cell population proliferation
GO:0008284	16515	816	3	1	4921	1	3	false	0.1658199552931334	0.6333940535366905	0.0	positive regulation of cell population proliferation
GO:0072329	16515	110	3	1	661	1	2	false	0.16641452344931815	0.6333940535366905	1.4294300303906817E-128	monocarboxylic acid catabolic process
GO:0010941	16515	1424	3	1	8412	1	2	false	0.16928197812591775	0.6377997761713871	0.0	regulation of cell death
GO:0048585	16515	1457	3	1	8481	1	3	false	0.17179577879898397	0.6407982549202101	0.0	negative regulation of response to stimulus
GO:0050679	16515	169	3	1	951	1	3	false	0.17770767613041147	0.6501295347047655	1.6658317790045978E-192	positive regulation of epithelial cell proliferation
GO:0023057	16515	1267	3	1	7020	1	3	false	0.18048433048402152	0.6501295347047655	0.0	negative regulation of signaling
GO:0005783	16515	543	3	1	8452	3	3	false	0.1806382690855475	0.6501295347047655	0.0	endoplasmic reticulum
GO:0012507	16515	58	3	1	318	1	4	false	0.18238993710693	0.6501295347047655	4.343065279702468E-65	ER to Golgi transport vesicle membrane
GO:0043280	16515	125	3	1	679	1	4	false	0.18409425625923206	0.6501295347047655	3.8216511442953206E-140	positive regulation of cysteine-type endopeptidase activity involved in apoptotic process
GO:1902532	16515	532	3	1	2835	1	3	false	0.1876543209874952	0.6501295347047655	0.0	negative regulation of intracellular signal transduction
GO:0048646	16515	989	3	1	5265	1	2	false	0.18784425451145495	0.6501295347047655	0.0	anatomical structure formation involved in morphogenesis
GO:0010648	16515	1264	3	1	6700	1	3	false	0.18865671641824697	0.6501295347047655	0.0	negative regulation of cell communication
GO:0052547	16515	399	3	1	2049	1	3	false	0.19472913616408566	0.6501295347047655	0.0	regulation of peptidase activity
GO:0030162	16515	660	3	1	3385	1	2	false	0.19497784342713625	0.6501295347047655	0.0	regulation of proteolysis
GO:0035295	16515	939	3	1	4812	1	2	false	0.1951371571073339	0.6501295347047655	0.0	tube development
GO:0051240	16515	1553	3	1	7916	1	3	false	0.19618494189035546	0.6501295347047655	0.0	positive regulation of multicellular organismal process
GO:0009266	16515	220	3	1	1117	1	1	false	0.19695613249769037	0.6501295347047655	6.843214967461627E-240	response to temperature stimulus
GO:0044282	16515	365	3	1	3416	2	2	false	0.20231123195900108	0.6619481536904158	0.0	small molecule catabolic process
GO:1901265	16515	685	3	1	3307	1	2	false	0.20713637738139357	0.6698092031424882	0.0	nucleoside phosphate binding
GO:0050678	16515	294	3	1	1390	1	2	false	0.21151079136678338	0.6698092031424882	1.3112988928977E-310	regulation of epithelial cell proliferation
GO:0009790	16515	929	3	1	4343	1	1	false	0.21390743725528844	0.6698092031424882	0.0	embryo development
GO:0050673	16515	346	3	1	1612	1	1	false	0.21464019851129068	0.6698092031424882	0.0	epithelial cell proliferation
GO:0009083	16515	22	3	1	102	1	2	false	0.21568627450980424	0.6698092031424882	8.366987394198994E-23	branched-chain amino acid catabolic process
GO:0070848	16515	649	3	1	2958	1	1	false	0.21940500338104577	0.6698092031424882	0.0	response to growth factor
GO:0098796	16515	1005	3	1	8532	2	2	false	0.2217209478914215	0.6698092031424882	0.0	membrane protein complex
GO:0036094	16515	1120	3	1	9221	2	1	false	0.2281823462022756	0.6698092031424882	0.0	small molecule binding
GO:0050793	16515	2287	3	1	9945	1	2	false	0.22996480643445902	0.6698092031424882	0.0	regulation of developmental process
GO:0006900	16515	613	3	1	2654	1	3	false	0.23097211755843658	0.6698092031424882	0.0	vesicle budding from membrane
GO:0055086	16515	656	3	1	5306	2	2	false	0.23200239587821517	0.6698092031424882	0.0	nucleobase-containing small molecule metabolic process
GO:0032879	16515	2429	3	1	10462	1	2	false	0.23217358057736096	0.6698092031424882	0.0	regulation of localization
GO:0031463	16515	36	3	1	155	1	1	false	0.23225806451612754	0.6698092031424882	4.330020518187721E-36	Cul3-RING ubiquitin ligase complex
GO:0031396	16515	193	3	1	826	1	2	false	0.2336561743341094	0.6698092031424882	2.883176908307371E-194	regulation of protein ubiquitination
GO:0010950	16515	163	3	1	694	1	3	false	0.2348703170029202	0.6698092031424882	1.4308266408763486E-163	positive regulation of endopeptidase activity
GO:0045765	16515	267	3	1	1132	1	3	false	0.23586572438170605	0.6698092031424882	9.939404513532307E-268	regulation of angiogenesis
GO:0072359	16515	983	3	1	4127	1	1	false	0.23818754543218112	0.6698092031424882	0.0	circulatory system development
GO:0005768	16515	865	3	1	3629	1	2	false	0.23835767429003096	0.6698092031424882	0.0	endosome
GO:0009968	16515	1148	3	1	4789	1	5	false	0.23971601587033317	0.6698092031424882	0.0	negative regulation of signal transduction
GO:0014033	16515	80	3	1	331	1	2	false	0.24169184290027368	0.6698092031424882	6.212725131552667E-79	neural crest cell differentiation
GO:0009062	16515	96	3	1	396	1	3	false	0.24242424242422494	0.6698092031424882	1.1952698974670098E-94	fatty acid catabolic process
GO:0030120	16515	50	3	1	203	1	2	false	0.2463054187192218	0.6724311228458699	9.387460975878858E-49	vesicle coat
GO:0051674	16515	1451	3	1	5875	1	1	false	0.2469787234045152	0.6724311228458699	0.0	localization of cell
GO:0046395	16515	231	3	1	923	1	2	false	0.25027085590471276	0.6764567337134628	9.663457787880477E-225	carboxylic acid catabolic process
GO:0071363	16515	620	3	1	2444	1	2	false	0.25368248772489893	0.677942034707605	0.0	cellular response to growth factor stimulus
GO:0043933	16515	1711	3	1	6509	1	1	false	0.2628667998149334	0.677942034707605	0.0	protein-containing complex subunit organization
GO:0051247	16515	1579	3	1	5964	1	4	false	0.26475519785380186	0.677942034707605	0.0	positive regulation of protein metabolic process
GO:0031090	16515	3159	3	2	9284	3	2	false	0.26852274391750014	0.677942034707605	0.0	organelle membrane
GO:0032270	16515	1481	3	1	5504	1	4	false	0.2690770348842491	0.677942034707605	0.0	positive regulation of cellular protein metabolic process
GO:0001667	16515	358	3	1	1315	1	1	false	0.2722433460076799	0.677942034707605	0.0	ameboidal-type cell migration
GO:0005794	16515	859	3	1	8452	3	3	false	0.2749895077116419	0.677942034707605	0.0	Golgi apparatus
GO:0051239	16515	2782	3	1	10089	1	2	false	0.27574586182970434	0.677942034707605	0.0	regulation of multicellular organismal process
GO:0031975	16515	1126	3	1	10934	3	1	false	0.27824387067060974	0.677942034707605	0.0	envelope
GO:0044255	16515	922	3	1	8924	3	2	false	0.2790583254679458	0.677942034707605	0.0	cellular lipid metabolic process
GO:0070647	16515	1066	3	1	3764	1	1	false	0.2832093517531884	0.677942034707605	0.0	protein modification by small protein conjugation or removal
GO:1902494	16515	1314	3	1	4639	1	1	false	0.2832507005815175	0.677942034707605	0.0	catalytic complex
GO:0006631	16515	321	3	1	1129	1	2	false	0.2843224092117446	0.677942034707605	7.325902166768504E-292	fatty acid metabolic process
GO:0042175	16515	976	3	1	6329	2	2	false	0.28466119975481663	0.677942034707605	0.0	nuclear outer membrane-endoplasmic reticulum membrane network
GO:0019395	16515	92	3	1	322	1	2	false	0.28571428571427554	0.677942034707605	4.412146079928795E-83	fatty acid oxidation
GO:0031401	16515	1143	3	1	3972	1	3	false	0.2877643504531045	0.677942034707605	0.0	positive regulation of protein modification process
GO:0030258	16515	269	3	1	922	1	1	false	0.291757049891609	0.677942034707605	6.294618240327923E-241	lipid modification
GO:0033554	16515	1926	3	1	6548	1	2	false	0.294135613927245	0.677942034707605	0.0	cellular response to stress
GO:0006082	16515	1019	3	1	9265	3	3	false	0.2950207417402661	0.677942034707605	0.0	organic acid metabolic process
GO:0030134	16515	88	3	1	298	1	2	false	0.29530201342285534	0.677942034707605	5.752747179084125E-78	COPII-coated ER to Golgi transport vesicle
GO:0051640	16515	807	3	1	2730	1	1	false	0.295604395603829	0.677942034707605	0.0	organelle localization
GO:0031974	16515	3948	3	2	10934	3	1	false	0.2969582104603474	0.677942034707605	0.0	membrane-enclosed lumen
GO:0022603	16515	970	3	1	3247	1	2	false	0.2987372959656393	0.677942034707605	0.0	regulation of anatomical structure morphogenesis
GO:0055114	16515	1051	3	1	9406	3	1	false	0.29917915348211505	0.677942034707605	0.0	oxidation-reduction process
GO:0061024	16515	1951	3	1	6509	1	1	false	0.2997388231671678	0.677942034707605	0.0	membrane organization
GO:0016050	16515	1460	3	1	4814	1	1	false	0.3032820938934419	0.677942034707605	0.0	vesicle organization
GO:0016491	16515	757	3	1	6524	3	2	false	0.3093122145633567	0.677942034707605	0.0	oxidoreductase activity
GO:0008283	16515	1612	3	1	13878	3	1	false	0.309575980064994	0.677942034707605	0.0	cell population proliferation
GO:0003995	16515	14	3	1	45	1	1	false	0.3111111111111118	0.677942034707605	5.99264097839045E-12	acyl-CoA dehydrogenase activity
GO:0008152	16515	9406	3	3	13878	3	1	false	0.311307534642788	0.677942034707605	0.0	metabolic process
GO:0006508	16515	1639	3	1	5250	1	1	false	0.3121904761908783	0.677942034707605	0.0	proteolysis
GO:0048193	16515	665	3	1	2128	1	1	false	0.31249999999983424	0.677942034707605	0.0	Golgi vesicle transport
GO:0044237	16515	8863	3	3	13059	3	2	false	0.31258291817970607	0.677942034707605	0.0	cellular metabolic process
GO:0035239	16515	770	3	1	2445	1	2	false	0.3149284253573552	0.677942034707605	0.0	tube morphogenesis
GO:0040011	16515	1650	3	1	13878	3	1	false	0.31597343074473105	0.677942034707605	0.0	locomotion
GO:0045766	16515	150	3	1	473	1	3	false	0.3171247357293565	0.677942034707605	1.2060548627082368E-127	positive regulation of angiogenesis
GO:0004197	16515	301	3	1	945	1	2	false	0.31851851851855817	0.677942034707605	5.535961486480572E-256	cysteine-type endopeptidase activity
GO:1901565	16515	1167	3	1	6503	2	2	false	0.326729593557793	0.677942034707605	0.0	organonitrogen compound catabolic process
GO:0005623	16515	1465	3	1	11845	3	1	false	0.32706775529792936	0.677942034707605	0.0	cell
GO:0031967	16515	1126	3	1	9029	3	3	false	0.3294418841634581	0.677942034707605	0.0	organelle envelope
GO:2000147	16515	486	3	1	1475	1	4	false	0.3294915254238059	0.677942034707605	0.0	positive regulation of cell motility
GO:0043068	16515	611	3	1	1849	1	3	false	0.3304488912922564	0.677942034707605	0.0	positive regulation of programmed cell death
GO:0000139	16515	665	3	1	2012	1	2	false	0.33051689860820016	0.677942034707605	0.0	Golgi membrane
GO:0010604	16515	2560	3	1	7739	1	3	false	0.33079209200210213	0.677942034707605	0.0	positive regulation of macromolecule metabolic process
GO:0012506	16515	733	3	1	3955	2	2	false	0.3363591542933918	0.6855845057455472	0.0	vesicle membrane
GO:0006629	16515	1169	3	1	8996	3	2	false	0.34140864457578435	0.6881072438813994	0.0	lipid metabolic process
GO:0090114	16515	69	3	1	200	1	2	false	0.344999999999988	0.6881072438813994	1.838157867631935E-55	COPII-coated vesicle budding
GO:2000026	16515	1794	3	1	5196	1	3	false	0.345265588914855	0.6881072438813994	0.0	regulation of multicellular organismal development
GO:0001936	16515	106	3	1	306	1	2	false	0.3464052287581247	0.6881072438813994	3.77977204236536E-85	regulation of endothelial cell proliferation
GO:0001935	16515	120	3	1	346	1	1	false	0.34682080924853376	0.6881072438813994	2.2723773403779272E-96	endothelial cell proliferation
GO:0030659	16515	712	3	1	2028	1	2	false	0.3510848126235035	0.6907954095769738	0.0	cytoplasmic vesicle membrane
GO:0030335	16515	468	3	1	1330	1	3	false	0.35187969924832446	0.6907954095769738	0.0	positive regulation of cell migration
GO:0043065	16515	606	3	1	1697	1	3	false	0.3571007660579898	0.6968515935383093	0.0	positive regulation of apoptotic process
GO:0051345	16515	761	3	1	3821	2	3	false	0.35870108836288306	0.6968515935383093	0.0	positive regulation of hydrolase activity
GO:0007167	16515	947	3	1	2604	1	1	false	0.3636712749612888	0.7007295675799871	0.0	enzyme linked receptor protein signaling pathway
GO:0005509	16515	635	3	1	1729	1	1	false	0.36726431463263315	0.7007295675799871	0.0	calcium ion binding
GO:0023051	16515	3308	3	1	9004	1	2	false	0.3673922701004737	0.7007295675799871	0.0	regulation of signaling
GO:0051246	16515	2575	3	1	6895	1	4	false	0.373459028281628	0.7007295675799871	0.0	regulation of protein metabolic process
GO:0009888	16515	1798	3	1	4812	1	1	false	0.3736492103072989	0.7007295675799871	0.0	tissue development
GO:0031966	16515	666	3	1	3192	2	2	false	0.37381156589356423	0.7007295675799871	0.0	mitochondrial membrane
GO:0032268	16515	2427	3	1	6488	1	3	false	0.37407521578362996	0.7007295675799871	0.0	regulation of cellular protein metabolic process
GO:0008233	16515	1074	3	1	5075	2	3	false	0.3784987116776345	0.7007295675799871	0.0	peptidase activity
GO:0048468	16515	1897	3	1	5006	1	3	false	0.3789452656821435	0.7007295675799871	0.0	cell development
GO:0048583	16515	3777	3	1	9953	1	2	false	0.3794835727913067	0.7007295675799871	0.0	regulation of response to stimulus
GO:0008219	16515	1921	3	1	12841	3	1	false	0.3850305726343325	0.7017140468227343	0.0	cell death
GO:0045184	16515	1978	3	1	5129	1	2	false	0.3856502242142764	0.7017140468227343	0.0	establishment of protein localization
GO:0043233	16515	3948	3	2	9283	3	2	false	0.3887623975441218	0.7017140468227343	0.0	organelle lumen
GO:0010646	16515	3269	3	1	8383	1	2	false	0.3899558630587546	0.7017140468227343	0.0	regulation of cell communication
GO:0031399	16515	1687	3	1	4320	1	2	false	0.39050925925843455	0.7017140468227343	0.0	regulation of protein modification process
GO:0001938	16515	81	3	1	207	1	3	false	0.39130434782608237	0.7017140468227343	1.1863298147324312E-59	positive regulation of endothelial cell proliferation
GO:0022607	16515	2668	3	1	6683	1	2	false	0.3992219063298667	0.7124869428757908	0.0	cellular component assembly
GO:0044093	16515	1894	3	1	11969	3	2	false	0.4035952457842888	0.7146314409599303	0.0	positive regulation of molecular function
GO:0010595	16515	95	3	1	235	1	3	false	0.404255319148915	0.7146314409599303	2.6102803188344023E-68	positive regulation of endothelial cell migration
GO:0070013	16515	3948	3	2	9004	3	2	false	0.408163445147091	0.7161074432227977	0.0	intracellular organelle lumen
GO:0051592	16515	135	3	1	330	1	1	false	0.4090909090908969	0.7161074432227977	2.4692721886313344E-96	response to calcium ion
GO:0006928	16515	2076	3	1	12841	3	1	false	0.41084984678198044	0.7161074432227977	0.0	movement of cell or subcellular component
GO:0046907	16515	1873	3	1	11294	3	3	false	0.4196035833300401	0.7279634259632789	0.0	intracellular transport
GO:0044085	16515	2890	3	1	6683	1	1	false	0.43244052072595757	0.7458095805325756	0.0	cellular component biogenesis
GO:0098805	16515	1574	3	1	6329	2	1	false	0.43557254258201533	0.7458095805325756	0.0	whole membrane
GO:0001525	16515	458	3	1	1048	1	2	false	0.43702290076317074	0.7458095805325756	5.5632098852366E-311	angiogenesis
GO:2001056	16515	141	3	1	322	1	3	false	0.43788819875773205	0.7458095805325756	3.1555954614363405E-95	positive regulation of cysteine-type endopeptidase activity
GO:0009653	16515	2361	3	1	5265	1	2	false	0.448433048434521	0.7602978503003469	0.0	anatomical structure morphogenesis
GO:0016192	16515	2128	3	1	4702	1	1	false	0.45257337303454787	0.7638455572031057	0.0	vesicle-mediated transport
GO:0070887	16515	2939	3	1	6418	1	2	false	0.4579308195697249	0.769406286934718	0.0	cellular response to chemical stimulus
GO:0071705	16515	2183	3	1	4702	1	1	false	0.4642705231834458	0.7737765957464774	0.0	nitrogen compound transport
GO:0051641	16515	2730	3	1	5875	1	1	false	0.46468085106490864	0.7737765957464774	0.0	cellular localization
GO:0006886	16515	1362	3	1	2870	1	3	false	0.47456445993091895	0.7867224157965901	0.0	intracellular protein transport
GO:0033036	16515	2808	3	1	5875	1	1	false	0.47795744680895536	0.7888412728307095	0.0	macromolecule localization
GO:1901606	16515	85	3	1	177	1	2	false	0.48022598870058614	0.7890938052216679	1.0003270693504781E-52	alpha-amino acid catabolic process
GO:0006950	16515	3575	3	1	7281	1	1	false	0.4910039829684965	0.8009305827445202	0.0	response to stress
GO:0065003	16515	1426	3	1	2900	1	2	false	0.49172413793162234	0.8009305827445202	0.0	protein-containing complex assembly
GO:0051336	16515	1199	3	1	4153	2	2	false	0.4941116689315289	0.8013202283106969	0.0	regulation of hydrolase activity
GO:2000116	16515	224	3	1	448	1	2	false	0.5000000000000275	0.8073593073593518	3.651768513319454E-134	regulation of cysteine-type endopeptidase activity
GO:0043085	16515	1381	3	1	6623	3	3	false	0.5042360493696731	0.8106898552365865	0.0	positive regulation of catalytic activity
GO:1901575	16515	1956	3	1	9133	3	2	false	0.5147678385363954	0.8174288886532646	0.0	organic substance catabolic process
GO:0005789	16515	960	3	1	3161	2	2	false	0.5152351242787352	0.8174288886532646	0.0	endoplasmic reticulum membrane
GO:0035556	16515	2462	3	1	11378	3	2	false	0.5188496941832824	0.8174288886532646	0.0	intracellular signal transduction
GO:0043412	16515	3949	3	1	7606	1	1	false	0.5191953720732142	0.8174288886532646	0.0	macromolecule modification
GO:1902531	16515	1775	3	1	3387	1	2	false	0.5240625922641011	0.8174288886532646	0.0	regulation of intracellular signal transduction
GO:0042221	16515	3829	3	1	7281	1	1	false	0.5258893009187912	0.8174288886532646	0.0	response to chemical
GO:0043227	16515	7507	3	3	9283	3	1	false	0.5288116146810081	0.8174288886532646	0.0	membrane-bounded organelle
GO:0071702	16515	2495	3	1	4702	1	1	false	0.5306252658462377	0.8174288886532646	0.0	organic substance transport
GO:0052548	16515	372	3	1	700	1	2	false	0.5314285714285412	0.8174288886532646	2.511143867980143E-209	regulation of endopeptidase activity
GO:0097708	16515	2016	3	1	9006	3	2	false	0.5324867042445691	0.8174288886532646	0.0	intracellular vesicle
GO:0005575	16515	11845	3	3	14589	3	1	false	0.5351899274240102	0.8174288886532646	0.0	cellular_component
GO:0043231	16515	7335	3	3	9029	3	2	false	0.5361027844626287	0.8174288886532646	0.0	intracellular membrane-bounded organelle
GO:2000145	16515	829	3	1	1544	1	3	false	0.5369170984451738	0.8174288886532646	0.0	regulation of cell motility
GO:0009966	16515	2880	3	1	5336	1	4	false	0.539730134934311	0.8182730738877636	0.0	regulation of signal transduction
GO:0016787	16515	3358	3	2	6357	3	1	false	0.5423165019371524	0.8182730738877636	0.0	hydrolase activity
GO:0044248	16515	2055	3	1	8923	3	2	false	0.5440528748637141	0.8182730738877636	0.0	cellular catabolic process
GO:1901605	16515	163	3	1	297	1	1	false	0.5488215488215424	0.8210627808403645	3.4888734864875E-88	alpha-amino acid metabolic process
GO:0003674	16515	11969	3	3	14589	3	1	false	0.5521759367843886	0.8210627808403645	0.0	molecular_function
GO:1990234	16515	726	3	1	1314	1	1	false	0.5525114155252855	0.8210627808403645	0.0	transferase complex
GO:0051650	16515	503	3	1	897	1	3	false	0.560758082497199	0.8279629947872359	2.696098455078724E-266	establishment of vesicle localization
GO:0031461	16515	155	3	1	276	1	1	false	0.561594202898581	0.8279629947872359	1.3903744105371244E-81	cullin-RING ubiquitin ligase complex
GO:0007166	16515	2604	3	1	4610	1	1	false	0.5648590021697816	0.8294976685406635	0.0	cell surface receptor signaling pathway
GO:0030334	16515	777	3	1	1360	1	2	false	0.5713235294118674	0.8330381972019346	0.0	regulation of cell migration
GO:1901363	16515	3236	3	1	9221	2	1	false	0.5787433240352801	0.8330381972019346	0.0	heterocyclic compound binding
GO:0050662	16515	268	3	1	463	1	1	false	0.5788336933046584	0.8330381972019346	3.618276789168254E-136	coenzyme binding
GO:0060255	16515	4602	3	1	7947	1	2	false	0.5790864477184862	0.8330381972019346	0.0	regulation of macromolecule metabolic process
GO:0009056	16515	2357	3	1	9406	3	1	false	0.5791558615010455	0.8330381972019346	0.0	catabolic process
GO:0065009	16515	3314	3	1	13061	3	2	false	0.5844247371006234	0.8330381972019346	0.0	regulation of molecular function
GO:0097159	16515	3307	3	1	9221	2	1	false	0.5886795937170134	0.8330381972019346	0.0	organic cyclic compound binding
GO:0008234	16515	622	3	1	1042	1	1	false	0.5969289827253581	0.8330381972019346	3.040490279962583E-304	cysteine-type peptidase activity
GO:0010594	16515	150	3	1	251	1	2	false	0.5976095617529584	0.8330381972019346	6.636793766693249E-73	regulation of endothelial cell migration
GO:0070727	16515	2015	3	1	3370	1	2	false	0.5979228486657159	0.8330381972019346	0.0	cellular macromolecule localization
GO:0048199	16515	405	3	1	676	1	2	false	0.5991124260355654	0.8330381972019346	6.523698570797862E-197	vesicle targeting, to, from or within Golgi
GO:0043229	16515	9004	3	3	10673	3	2	false	0.600377349441901	0.8330381972019346	0.0	intracellular organelle
GO:0006635	16515	68	3	1	113	1	2	false	0.6017699115044435	0.8330381972019346	1.3296357277504452E-32	fatty acid beta-oxidation
GO:0032787	16515	558	3	1	923	1	1	false	0.604550379198336	0.8330381972019346	3.5374141163475025E-268	monocarboxylic acid metabolic process
GO:0031325	16515	2641	3	1	9799	3	4	false	0.6102548295311656	0.8330381972019346	0.0	positive regulation of cellular metabolic process
GO:0048869	16515	3513	3	1	13027	3	2	false	0.6104894129143742	0.8330381972019346	0.0	cellular developmental process
GO:0031982	16515	2029	3	1	7507	3	1	false	0.6114897011743677	0.8330381972019346	0.0	vesicle
GO:0000166	16515	685	3	1	1120	1	2	false	0.61160714285689	0.8330381972019346	4.9E-324	nucleotide binding
GO:0009893	16515	2828	3	1	10458	3	3	false	0.611687369293928	0.8330381972019346	0.0	positive regulation of metabolic process
GO:0043226	16515	9283	3	3	10934	3	1	false	0.6119369062555766	0.8330381972019346	0.0	organelle
GO:0016020	16515	6329	3	2	10934	3	1	false	0.6172855591010364	0.8372636856170421	0.0	membrane
GO:0016817	16515	1312	3	1	3358	2	1	false	0.6288350921659901	0.8498387296301243	0.0	hydrolase activity, acting on acid anhydrides
GO:0009792	16515	587	3	1	929	1	1	false	0.6318622174382771	0.8508469570558749	1.2806725586208028E-264	embryo development ending in birth or egg hatching
GO:0051648	16515	518	3	1	807	1	1	false	0.6418835192070529	0.861232203828168	8.105257218839552E-228	vesicle localization
GO:0004175	16515	674	3	1	1042	1	1	false	0.646833013435693	0.8625851508980266	5.225545316484879E-293	endopeptidase activity
GO:0048513	16515	3125	3	1	4812	1	2	false	0.6494181213633105	0.8625851508980266	0.0	animal organ development
GO:0051173	16515	2492	3	1	8444	3	3	false	0.6498295640813552	0.8625851508980266	0.0	positive regulation of nitrogen compound metabolic process
GO:0048514	16515	544	3	1	834	1	2	false	0.6522781774579041	0.8627651070631143	3.51874571010287E-233	blood vessel morphogenesis
GO:0010038	16515	330	3	1	502	1	1	false	0.6573705179281637	0.8642450558271665	1.964419696631626E-139	response to metal ion
GO:0001837	16515	127	3	1	193	1	1	false	0.6580310880828828	0.8642450558271665	2.393550388139519E-53	epithelial to mesenchymal transition
GO:0035529	16515	8	3	1	12	1	1	false	0.666666666666666	0.8705163392555344	0.0020202020202020167	NADH pyrophosphatase activity
GO:0044267	16515	4687	3	1	7022	1	2	false	0.6674736542281041	0.8705163392555344	0.0	cellular protein metabolic process
GO:0006919	16515	84	3	1	125	1	1	false	0.6719999999999727	0.8717906426637558	5.8889387763844525E-34	activation of cysteine-type endopeptidase activity involved in apoptotic process
GO:0050790	16515	2225	3	1	7147	3	2	false	0.6734339373407194	0.8717906426637558	0.0	regulation of catalytic activity
GO:0048870	16515	1451	3	1	2148	1	3	false	0.675512104283355	0.8717906426637558	0.0	cell motility
GO:0043067	16515	1303	3	1	1919	1	2	false	0.6789994788957627	0.8717906426637558	0.0	regulation of programmed cell death
GO:0012505	16515	3456	3	1	10934	3	3	false	0.680136935697461	0.8717906426637558	0.0	endomembrane system
GO:0048523	16515	4164	3	1	12864	3	3	false	0.6906991022846116	0.8783324046031397	0.0	negative regulation of cellular process
GO:0007275	16515	4343	3	1	6284	1	2	false	0.6911203055396322	0.8783324046031397	0.0	multicellular organism development
GO:0036211	16515	3764	3	1	5415	1	2	false	0.6951061865182656	0.8783324046031397	0.0	protein modification process
GO:0006807	16515	8339	3	3	9406	3	1	false	0.6968018120303053	0.8783324046031397	0.0	nitrogen compound metabolic process
GO:0007169	16515	663	3	1	947	1	1	false	0.7001055966206824	0.8783324046031397	2.243481396692591E-250	transmembrane receptor protein tyrosine kinase signaling pathway
GO:0005622	16515	10525	3	3	11845	3	1	false	0.7015317340347604	0.8783324046031397	0.0	intracellular
GO:0031410	16515	2016	3	1	6076	3	2	false	0.7017240122566639	0.8783324046031397	0.0	cytoplasmic vesicle
GO:0048519	16515	4686	3	1	13878	3	2	false	0.7094629446470648	0.8850490914827933	0.0	negative regulation of biological process
GO:0071310	16515	2428	3	1	3396	1	2	false	0.7149587750292418	0.8889320769530239	0.0	cellular response to organic substance
GO:0005740	16515	703	3	1	1492	2	2	false	0.7205161262475648	0.8928654986390089	0.0	mitochondrial envelope
GO:0043542	16515	192	3	1	263	1	1	false	0.7300380228135707	0.8985914266495342	4.382977937138065E-66	endothelial cell migration
GO:0010631	16515	263	3	1	359	1	2	false	0.7325905292479815	0.8985914266495342	6.173950937678137E-90	epithelial cell migration
GO:0048522	16515	4621	3	1	12886	3	3	false	0.7361739634427935	0.8985914266495342	0.0	positive regulation of cellular process
GO:0007165	16515	4610	3	1	12851	3	5	false	0.736323000312838	0.8985914266495342	0.0	signal transduction
GO:0043168	16515	1438	3	1	2941	2	1	false	0.7389122122813316	0.8985914266495342	0.0	anion binding
GO:0006996	16515	4814	3	1	6509	1	1	false	0.7395913350707962	0.8985914266495342	0.0	organelle organization
GO:0023052	16515	5095	3	1	13878	3	1	false	0.746549279549942	0.9041002638705466	0.0	signaling
GO:0042803	16515	603	3	1	799	1	2	false	0.7546933667082819	0.9096528237623581	1.4553087568464765E-192	protein homodimerization activity
GO:0042981	16515	1289	3	1	1705	1	2	false	0.7560117302046409	0.9096528237623581	0.0	regulation of apoptotic process
GO:0032502	16515	5265	3	1	13878	3	1	false	0.7609849240888042	0.9107614756112724	0.0	developmental process
GO:0048518	16515	5275	3	1	13878	3	2	false	0.76181656941211	0.9107614756112724	0.0	positive regulation of biological process
GO:1901564	16515	6170	3	2	9003	3	2	false	0.7652867706170416	0.9119871100324489	0.0	organonitrogen compound metabolic process
GO:0010033	16515	2958	3	1	3829	1	1	false	0.7725254635656792	0.9146571407207605	0.0	response to organic substance
GO:0015833	16515	1929	3	1	2495	1	2	false	0.7731462925850212	0.9146571407207605	0.0	peptide transport
GO:0032991	16515	4639	3	1	11845	3	1	false	0.774883797500698	0.9146571407207605	0.0	protein-containing complex
GO:0007154	16515	5113	3	1	12841	3	1	false	0.7820596415246779	0.9202152879769869	0.0	cell communication
GO:0110165	16515	10934	3	3	11845	3	1	false	0.786543683336195	0.9225811128440273	0.0	cellular anatomical entity
GO:0009987	16515	12841	3	3	13878	3	1	false	0.7921516040267216	0.9229891291667864	0.0	cellular process
GO:0044238	16515	8708	3	3	9406	3	1	false	0.7934676642863485	0.9229891291667864	0.0	primary metabolic process
GO:0034613	16515	2012	3	1	2533	1	2	false	0.7943150414545266	0.9229891291667864	0.0	cellular protein localization
GO:0006464	16515	3764	3	1	4687	1	2	false	0.8030723277178098	0.9294882003400896	0.0	cellular protein modification process
GO:0031323	16515	4758	3	1	11275	3	3	false	0.8069325197174639	0.9294882003400896	0.0	regulation of cellular metabolic process
GO:0051179	16515	5875	3	1	13878	3	1	false	0.808261700330652	0.9294882003400896	0.0	localization
GO:0019222	16515	5105	3	1	11880	3	2	false	0.8145632003143042	0.9294882003400896	0.0	regulation of metabolic process
GO:0051234	16515	4792	3	1	5875	1	1	false	0.8156595744665065	0.9294882003400896	0.0	establishment of localization
GO:0014032	16515	72	3	1	88	1	3	false	0.8181818181817954	0.9294882003400896	6.907361739795976E-18	neural crest cell development
GO:0032501	16515	6028	3	1	13878	3	1	false	0.8190509873980014	0.9294882003400896	0.0	multicellular organismal process
GO:0005773	16515	3678	3	1	8452	3	2	false	0.8198434796565401	0.9294882003400896	0.0	vacuole
GO:0032446	16515	886	3	1	1066	1	1	false	0.8311444652909008	0.9394451077378969	1.8746522401419E-209	protein modification by small protein conjugation
GO:0098588	16515	1881	3	1	3159	2	1	false	0.8364087768739041	0.9425391956917409	0.0	bounding membrane of organelle
GO:0051716	16515	5952	3	1	13037	3	2	false	0.8395267692835545	0.9432032678998971	0.0	cellular response to stimulus
GO:0048731	16515	4127	3	1	4812	1	2	false	0.8576475477984249	0.9527488465643953	0.0	system development
GO:0043169	16515	1836	3	1	2941	2	1	false	0.8589123510650757	0.9527488465643953	0.0	cation binding
GO:0140096	16515	3053	3	1	6357	3	1	false	0.8596624060430681	0.9527488465643953	0.0	catalytic activity, acting on a protein
GO:0071840	16515	6683	3	1	13878	3	1	false	0.8606764507703596	0.9527488465643953	0.0	cellular component organization or biogenesis
GO:0008150	16515	13878	3	3	14589	3	1	false	0.8607945342954457	0.9527488465643953	0.0	biological_process
GO:0005488	16515	9221	3	2	11969	3	1	false	0.8660900684948571	0.952814576853836	0.0	binding
GO:0005515	16515	5904	3	1	9221	2	1	false	0.870624795196218	0.952814576853836	0.0	protein binding
GO:0006139	16515	4384	3	1	8848	3	5	false	0.8716214215197442	0.952814576853836	0.0	nucleobase-containing compound metabolic process
GO:0071704	16515	8995	3	3	9406	3	1	false	0.874545178066278	0.952814576853836	0.0	organic substance metabolic process
GO:0016043	16515	6509	3	1	12854	3	2	false	0.8797525176564943	0.952814576853836	0.0	cellular component organization
GO:0046483	16515	4528	3	1	8863	3	1	false	0.8830308143602525	0.952814576853836	0.0	heterocycle metabolic process
GO:0051171	16515	4412	3	1	8635	3	2	false	0.8830719962109882	0.952814576853836	0.0	regulation of nitrogen compound metabolic process
GO:0071944	16515	5612	3	1	10934	3	1	false	0.8847179420271659	0.952814576853836	0.0	cell periphery
GO:0080090	16515	4581	3	1	8908	3	2	false	0.8854315148897298	0.952814576853836	0.0	regulation of primary metabolic process
GO:0006725	16515	4570	3	1	8863	3	1	false	0.8863985473680458	0.952814576853836	0.0	cellular aromatic compound metabolic process
GO:0050896	16515	7281	3	1	13878	3	1	false	0.8926121448533996	0.9546941920310185	0.0	response to stimulus
GO:0042886	16515	1950	3	1	2183	1	1	false	0.8932661475035535	0.9546941920310185	3.676E-321	amide transport
GO:1901360	16515	4777	3	1	8995	3	1	false	0.8969252869804196	0.9558660915534186	0.0	organic cyclic compound metabolic process
GO:0008104	16515	2531	3	1	2808	1	1	false	0.9013532763532341	0.9578483535035792	0.0	protein localization
GO:0016477	16515	1315	3	1	1451	1	1	false	0.9062715368704692	0.9597218502502924	2.5941692467191015E-195	cell migration
GO:0034641	16515	5039	3	1	9147	3	2	false	0.909451659158212	0.9597218502502924	0.0	cellular nitrogen compound metabolic process
GO:0016567	16515	807	3	1	886	1	1	false	0.9108352144466583	0.9597218502502924	4.584485883610353E-115	protein ubiquitination
GO:0048856	16515	4812	3	1	5265	1	1	false	0.9139601139625344	0.9603017535437334	0.0	anatomical structure development
GO:0019752	16515	923	3	1	1006	1	1	false	0.9174950298205091	0.9613079947276683	7.788489199683524E-124	carboxylic acid metabolic process
GO:0019538	16515	5250	3	1	8935	3	3	false	0.9298833765979038	0.970873860952444	0.0	protein metabolic process
GO:0006915	16515	1695	3	1	1819	1	1	false	0.9318306761956433	0.970873860952444	6.637702222380925E-196	apoptotic process
GO:0046872	16515	1729	3	1	1836	1	1	false	0.9417211328980686	0.9761249848640535	1.6689959932889248E-176	metal ion binding
GO:0015031	16515	1899	3	1	2008	1	2	false	0.945717131473267	0.9761249848640535	2.850273740397961E-183	protein transport
GO:0012501	16515	1819	3	1	1921	1	1	false	0.9469026548681181	0.9761249848640535	1.7730777300949983E-172	programmed cell death
GO:0030154	16515	3328	3	1	3513	1	1	false	0.9473384571602879	0.9761249848640535	6.4067112836E-314	cell differentiation
GO:0050794	16515	8239	3	1	12995	3	2	false	0.9509969671442356	0.9771952307019282	0.0	regulation of cellular process
GO:0050789	16515	8917	3	1	13878	3	2	false	0.9543376509749695	0.977933911575999	0.0	regulation of biological process
GO:0070011	16515	1042	3	1	1074	1	1	false	0.9702048417134437	0.9871283073798046	4.27162281241786E-62	peptidase activity, acting on L-amino acid peptides
GO:0065007	16515	9584	3	1	13878	3	1	false	0.970392899401802	0.9871283073798046	0.0	biological regulation
GO:0043009	16515	571	3	1	587	1	1	false	0.9727427597954765	0.9871283073798046	1.2941493882636457E-31	chordate embryonic development
GO:0044260	16515	6589	3	1	9167	3	2	false	0.97777695137286	0.9871283073798046	0.0	cellular macromolecule metabolic process
GO:0006810	16515	4702	3	1	4792	1	1	false	0.9812186978288634	0.9871283073798046	1.9528703698435357E-193	transport
GO:0090132	16515	264	3	1	269	1	1	false	0.981412639405111	0.9871283073798046	8.844135751491747E-11	epithelium migration
GO:0005886	16515	5537	3	1	6400	2	2	false	0.9818353942035054	0.9871283073798046	0.0	plasma membrane
GO:0043436	16515	1006	3	1	1019	1	1	false	0.9872423945044301	0.9898962719090119	5.264971687837605E-30	oxoacid metabolic process
GO:0043170	16515	7606	3	1	8995	3	1	false	0.9963245583835909	0.9963245583835909	0.0	macromolecule metabolic process
GO:0000000	16515	14589	3	3	0	0	0	true	1.0	1.0	1.0	Gene Ontology
GO:0016462	16515	1312	3	1	1312	1	1	true	1.0	1.0	1.0	pyrophosphatase activity
GO:0016818	16515	1312	3	1	1312	1	1	true	1.0	1.0	1.0	hydrolase activity, acting on acid anhydrides, in phosphorus-containing anhydrides
