## Supplementary File S3 for "PIGNON: A protein-protein interaction-guided functional enrichment analysis for quantitative proteomics": table-mcl2_cluster1109-Parent-Child-Union-Benjamini-Hochberg.txt

ID	Pop.total	Pop.term	Study.total	Study.term	Pop.family	Study.family	nparents	is.trivial	p	p.adjusted	p.min	name
GO:0002277	16515	3	3	1	529	1	2	false	0.005671077504725814	0.7860879937111724	4.07615828929062E-8	myeloid dendritic cell activation involved in immune response
GO:0035556	16515	2462	3	3	11378	3	2	false	0.010121654262267224	0.7860879937111724	0.0	intracellular signal transduction
GO:0140272	16515	70	3	1	9221	2	1	false	0.015125923308703647	0.7860879937111724	4.549597874336964E-178	exogenous protein binding
GO:0009975	16515	207	3	1	6357	1	1	false	0.03256252949501825	0.7860879937111724	0.0	cyclase activity
GO:0008283	16515	1612	3	2	13878	3	1	false	0.03732462974098789	0.7860879937111724	0.0	cell population proliferation
GO:0001773	16515	23	3	1	604	1	1	false	0.03807947019868249	0.7860879937111724	4.293994390400333E-42	myeloid dendritic cell activation
GO:0032695	16515	11	3	1	261	1	3	false	0.042145593869727715	0.7860879937111724	1.290864399209122E-19	negative regulation of interleukin-12 production
GO:0007165	16515	4610	3	3	12851	3	5	false	0.04614352026618634	0.7860879937111724	0.0	signal transduction
GO:0000075	16515	210	3	1	12841	3	2	false	0.0482673237692182	0.7860879937111724	0.0	cell cycle checkpoint
GO:0019898	16515	273	3	1	10934	2	2	false	0.04931480570826075	0.7860879937111724	0.0	extrinsic component of membrane
GO:0023052	16515	5095	3	3	13878	3	1	false	0.04946409214546519	0.7860879937111724	0.0	signaling
GO:0007190	16515	120	3	1	2225	1	1	false	0.05393258426968164	0.7860879937111724	3.673503233736804E-202	activation of adenylate cyclase activity
GO:0072413	16515	56	3	1	1000	1	3	false	0.055999999999994464	0.7860879937111724	3.4151555256642905E-93	signal transduction involved in mitotic cell cycle checkpoint
GO:0007154	16515	5113	3	3	12841	3	1	false	0.06310698768147596	0.7860879937111724	0.0	cell communication
GO:0016829	16515	416	3	1	6357	1	1	false	0.06543967280157695	0.7860879937111724	0.0	lyase activity
GO:0042127	16515	1354	3	2	8277	3	2	false	0.07149238361766996	0.7860879937111724	0.0	regulation of cell population proliferation
GO:0032615	16515	52	3	1	686	1	1	false	0.07580174927115393	0.7860879937111724	1.901491863966612E-79	interleukin-12 production
GO:0032655	16515	50	3	1	633	1	2	false	0.07898894154819713	0.7860879937111724	1.8886664992297406E-75	regulation of interleukin-12 production
GO:0072395	16515	71	3	1	2558	3	2	false	0.08100915493709471	0.7860879937111724	2.480595248428274E-140	signal transduction involved in cell cycle checkpoint
GO:0051339	16515	199	3	1	2405	1	2	false	0.08274428274423203	0.7860879937111724	2.5923216380630745E-297	regulation of lyase activity
GO:0031279	16515	200	3	1	2232	1	2	false	0.08960573476696593	0.7860879937111724	1.41558007126991E-291	regulation of cyclase activity
GO:0051716	16515	5952	3	3	13037	3	2	false	0.09513422524139778	0.7860879937111724	0.0	cellular response to stimulus
GO:0001816	16515	686	3	1	6028	1	1	false	0.11380225613827476	0.7860879937111724	0.0	cytokine production
GO:0006909	16515	247	3	1	2128	1	1	false	0.1160714285713598	0.7860879937111724	0.0	phagocytosis
GO:0045786	16515	563	3	1	4807	1	3	false	0.11712086540502836	0.7860879937111724	0.0	negative regulation of cell cycle
GO:0071156	16515	99	3	1	800	1	2	false	0.12374999999996879	0.7860879937111724	2.0550328506110227E-129	regulation of cell cycle arrest
GO:0042770	16515	128	3	1	2964	3	2	false	0.12408042774328298	0.7860879937111724	2.47824352599714E-228	signal transduction in response to DNA damage
GO:0045787	16515	345	3	1	5263	2	3	false	0.12681851379122028	0.7860879937111724	0.0	positive regulation of cell cycle
GO:0032715	16515	40	3	1	307	1	3	false	0.1302931596091101	0.7860879937111724	3.8032420049141514E-51	negative regulation of interleukin-6 production
GO:0009986	16515	740	3	1	10934	2	1	false	0.13078295153654818	0.7860879937111724	0.0	cell surface
GO:0046983	16515	799	3	1	5904	1	1	false	0.13533197831943072	0.7860879937111724	0.0	protein dimerization activity
GO:0060089	16515	856	3	1	11969	2	1	false	0.13792688822260424	0.7860879937111724	0.0	molecular transducer activity
GO:0031225	16515	131	3	1	908	1	1	false	0.1442731277533127	0.7860879937111724	5.033812529451922E-162	anchored component of membrane
GO:0050896	16515	7281	3	3	13878	3	1	false	0.14438010959247394	0.7860879937111724	0.0	response to stimulus
GO:0007050	16515	224	3	1	1498	1	2	false	0.14953271028028509	0.7860879937111724	1.1585626562822124E-273	cell cycle arrest
GO:0051427	16515	178	3	1	1183	1	1	false	0.15046491969564438	0.7860879937111724	7.939605335590596E-217	hormone receptor binding
GO:0007093	16515	158	3	1	1030	1	3	false	0.15339805825236694	0.7860879937111724	5.732534617089023E-191	mitotic cell cycle checkpoint
GO:0070304	16515	160	3	1	1022	1	3	false	0.15655577299419027	0.7860879937111724	7.448275598267853E-192	positive regulation of stress-activated protein kinase signaling cascade
GO:0031224	16515	908	3	1	10934	2	2	false	0.15919813970476054	0.7860879937111724	0.0	intrinsic component of membrane
GO:0001818	16515	230	3	1	1391	1	3	false	0.1653486700214922	0.7860879937111724	4.369587958165681E-270	negative regulation of cytokine production
GO:0000077	16515	143	3	1	818	1	2	false	0.17481662591681982	0.7860879937111724	6.254509562043393E-164	DNA damage checkpoint
GO:0090068	16515	259	3	1	1471	1	3	false	0.17607070020401874	0.7860879937111724	1.8005381630328997E-296	positive regulation of cell cycle process
GO:1903556	16515	55	3	1	300	1	3	false	0.18333333333332902	0.7860879937111724	1.4296869922817354E-61	negative regulation of tumor necrosis factor superfamily cytokine production
GO:0032635	16515	133	3	1	686	1	1	false	0.19387755102044454	0.7860879937111724	7.8600181687672175E-146	interleukin-6 production
GO:0051701	16515	176	3	1	901	1	1	false	0.19533851276350522	0.7860879937111724	1.6715365821894953E-192	interaction with host
GO:0071158	16515	77	3	1	394	1	3	false	0.19543147208121883	0.7860879937111724	5.83001542746312E-84	positive regulation of cell cycle arrest
GO:0005102	16515	1183	3	1	5904	1	1	false	0.20037262872581973	0.7860879937111724	0.0	signaling receptor binding
GO:0032675	16515	128	3	1	636	1	2	false	0.2012578616352034	0.7860879937111724	5.0946188885024237E-138	regulation of interleukin-6 production
GO:0070302	16515	221	3	1	2076	2	3	false	0.20162267567407083	0.7860879937111724	7.441940008568269E-305	regulation of stress-activated protein kinase signaling cascade
GO:0010948	16515	303	3	1	1498	1	3	false	0.2022696929237713	0.7860879937111724	0.0	negative regulation of cell cycle process
GO:0071706	16515	141	3	1	686	1	1	false	0.20553935860062428	0.7860879937111724	1.2068443399567909E-150	tumor necrosis factor superfamily cytokine production
GO:0033554	16515	1926	3	2	6548	3	2	false	0.20861336767259087	0.7860879937111724	0.0	cellular response to stress
GO:0002250	16515	354	3	1	1668	1	1	false	0.21223021582742702	0.7860879937111724	0.0	adaptive immune response
GO:0043949	16515	202	3	1	1785	2	2	false	0.21358040974253986	0.7860879937111724	6.470086290974473E-273	regulation of cAMP-mediated signaling
GO:0080135	16515	675	3	1	8569	3	3	false	0.2182139190928666	0.7860879937111724	0.0	regulation of cellular response to stress
GO:1903555	16515	139	3	1	634	1	2	false	0.21924290220824083	0.7860879937111724	3.9918380435098813E-144	regulation of tumor necrosis factor superfamily cytokine production
GO:0048018	16515	384	3	1	4802	3	3	false	0.22126969417661893	0.7860879937111724	0.0	receptor ligand activity
GO:0001817	16515	632	3	1	2817	1	2	false	0.2243521476746345	0.7860879937111724	0.0	regulation of cytokine production
GO:0005179	16515	87	3	1	384	1	1	false	0.2265625000000197	0.7860879937111724	1.1944171700918906E-88	hormone activity
GO:0031098	16515	295	3	1	3512	3	2	false	0.23147920193457963	0.7860879937111724	0.0	stress-activated protein kinase signaling cascade
GO:0045930	16515	292	3	1	1209	1	3	false	0.24152191894128539	0.7860879937111724	2.0089172297152493E-289	negative regulation of mitotic cell cycle
GO:0048285	16515	1165	3	1	4814	1	1	false	0.2420024927300415	0.7860879937111724	0.0	organelle fission
GO:0051241	16515	1010	3	1	7773	2	3	false	0.2430048548816202	0.7860879937111724	0.0	negative regulation of multicellular organismal process
GO:0098772	16515	1567	3	1	11969	2	2	false	0.2447121502164178	0.7860879937111724	0.0	molecular function regulator
GO:0010562	16515	1074	3	1	4324	1	3	false	0.24838112858466996	0.7860879937111724	0.0	positive regulation of phosphorus metabolic process
GO:0022610	16515	1260	3	1	13878	3	1	false	0.24840904693537902	0.7860879937111724	0.0	biological adhesion
GO:0050794	16515	8239	3	3	12995	3	2	false	0.2548219130141133	0.7860879937111724	0.0	regulation of cellular process
GO:0008285	16515	631	3	1	4571	2	3	false	0.25705822119839133	0.7860879937111724	0.0	negative regulation of cell population proliferation
GO:0007187	16515	197	3	1	764	1	2	false	0.2578534031413294	0.7860879937111724	1.2299375531879942E-188	G protein-coupled receptor signaling pathway, coupled to cyclic nucleotide second messenger
GO:0030545	16515	411	3	1	1567	1	1	false	0.2622846202935484	0.7860879937111724	0.0	receptor regulator activity
GO:0051247	16515	1579	3	1	5964	1	4	false	0.26475519785380186	0.7860879937111724	0.0	positive regulation of protein metabolic process
GO:0048519	16515	4686	3	2	13878	3	2	false	0.2650266090557969	0.7860879937111724	0.0	negative regulation of biological process
GO:0050789	16515	8917	3	3	13878	3	2	false	0.26523046784051957	0.7860879937111724	0.0	regulation of biological process
GO:0001775	16515	1263	3	1	12841	3	1	false	0.26701847533669537	0.7860879937111724	0.0	cell activation
GO:0032270	16515	1481	3	1	5504	1	4	false	0.2690770348842491	0.7860879937111724	0.0	positive regulation of cellular protein metabolic process
GO:1902807	16515	103	3	1	375	1	3	false	0.2746666666666504	0.7860879937111724	3.9757212268462355E-95	negative regulation of cell cycle G1/S phase transition
GO:0032874	16515	158	3	1	572	1	4	false	0.2762237762237824	0.7860879937111724	1.0565896010529273E-145	positive regulation of stress-activated MAPK cascade
GO:0051174	16515	1639	3	1	5798	1	2	false	0.2826836840292832	0.7860879937111724	0.0	regulation of phosphorus metabolic process
GO:0072331	16515	260	3	1	2462	3	1	false	0.284638985196949	0.7860879937111724	0.0	signal transduction by p53 class mediator
GO:0031401	16515	1143	3	1	3972	1	3	false	0.2877643504531045	0.7860879937111724	0.0	positive regulation of protein modification process
GO:2000134	16515	101	3	1	349	1	4	false	0.2893982808023209	0.7860879937111724	1.3863276853585867E-90	negative regulation of G1/S transition of mitotic cell cycle
GO:0048522	16515	4621	3	2	12886	3	3	false	0.29354775688742146	0.7860879937111724	0.0	positive regulation of cellular process
GO:0051173	16515	2492	3	1	8444	1	3	false	0.29512079583070805	0.7860879937111724	0.0	positive regulation of nitrogen compound metabolic process
GO:2000045	16515	147	3	1	494	1	3	false	0.29757085020250057	0.7860879937111724	6.240081914662214E-130	regulation of G1/S transition of mitotic cell cycle
GO:0022402	16515	1438	3	1	12841	3	2	false	0.29975818989590775	0.7860879937111724	0.0	cell cycle process
GO:0008284	16515	816	3	1	4921	2	3	false	0.3041717675859684	0.7860879937111724	0.0	positive regulation of cell population proliferation
GO:0023051	16515	3308	3	2	9004	3	2	false	0.3057316257346554	0.7860879937111724	0.0	regulation of signaling
GO:0051403	16515	267	3	1	861	1	2	false	0.3101045296168499	0.7860879937111724	1.0042303782305699E-230	stress-activated MAPK cascade
GO:0050790	16515	2225	3	1	7147	1	2	false	0.31131943472872503	0.7860879937111724	0.0	regulation of catalytic activity
GO:0002263	16515	642	3	1	2060	1	3	false	0.311650485436776	0.7860879937111724	0.0	cell activation involved in immune response
GO:0070374	16515	178	3	1	569	1	3	false	0.31282952548330656	0.7860879937111724	7.944332846595536E-153	positive regulation of ERK1 and ERK2 cascade
GO:0043410	16515	494	3	1	1572	1	4	false	0.3142493638675874	0.7860879937111724	0.0	positive regulation of MAPK cascade
GO:1902806	16515	162	3	1	512	1	2	false	0.3164062499999563	0.7860879937111724	4.370493329424481E-138	regulation of cell cycle G1/S phase transition
GO:0032872	16515	218	3	1	687	1	3	false	0.3173216885007101	0.7860879937111724	1.1479347801484123E-185	regulation of stress-activated MAPK cascade
GO:0044819	16515	62	3	1	194	1	2	false	0.31958762886599157	0.7860879937111724	2.6475933895710183E-52	mitotic G1/S transition checkpoint
GO:0007049	16515	1553	3	1	12841	3	1	false	0.32073302055780645	0.7860879937111724	0.0	cell cycle
GO:0048583	16515	3777	3	2	9953	3	2	false	0.3227090591555676	0.7860879937111724	0.0	regulation of response to stimulus
GO:0048518	16515	5275	3	2	13878	3	2	false	0.32358231885316724	0.7860879937111724	0.0	positive regulation of biological process
GO:0070371	16515	273	3	1	840	1	1	false	0.3250000000000641	0.7860879937111724	3.100082128809055E-229	ERK1 and ERK2 cascade
GO:0065007	16515	9584	3	3	13878	3	1	false	0.32931968937529044	0.7860879937111724	0.0	biological regulation
GO:0010604	16515	2560	3	1	7739	1	3	false	0.33079209200210213	0.7860879937111724	0.0	positive regulation of macromolecule metabolic process
GO:0051726	16515	1069	3	1	8439	3	2	false	0.33394958301135985	0.7860879937111724	0.0	regulation of cell cycle
GO:0010646	16515	3269	3	2	8383	3	2	false	0.3375802581993394	0.7860879937111724	0.0	regulation of cell communication
GO:0006793	16515	3009	3	1	8863	1	1	false	0.33950129752937425	0.7860879937111724	0.0	phosphorus metabolic process
GO:0046718	16515	112	3	1	321	1	2	false	0.3489096573208774	0.7860879937111724	1.4648058305389658E-89	viral entry into host cell
GO:0046982	16515	280	3	1	799	1	1	false	0.3504380475594878	0.7860879937111724	5.893370673055447E-224	protein heterodimerization activity
GO:1901991	16515	217	3	1	617	1	4	false	0.3517017828200566	0.7860879937111724	5.049151285431791E-173	negative regulation of mitotic cell cycle phase transition
GO:0044419	16515	1871	3	1	13878	3	1	false	0.3523978954526857	0.7860879937111724	0.0	interspecies interaction between organisms
GO:0019058	16515	310	3	1	865	1	1	false	0.35838150289030446	0.7860879937111724	2.7186111839671737E-244	viral life cycle
GO:0072422	16515	70	3	1	195	1	3	false	0.35897435897437663	0.7860879937111724	8.70087267296762E-55	signal transduction involved in DNA damage checkpoint
GO:0045937	16515	1074	3	1	2991	1	3	false	0.35907723169522693	0.7860879937111724	0.0	positive regulation of phosphate metabolic process
GO:1901988	16515	231	3	1	637	1	3	false	0.36263736263730784	0.786793563579159	2.0063043378946286E-180	negative regulation of cell cycle phase transition
GO:0030330	16515	104	3	1	281	1	2	false	0.3701067615658653	0.7904371950906268	7.654613795016606E-80	DNA damage response, signal transduction by p53 class mediator
GO:0051246	16515	2575	3	1	6895	1	4	false	0.373459028281628	0.7904371950906268	0.0	regulation of protein metabolic process
GO:0032268	16515	2427	3	1	6488	1	3	false	0.37407521578362996	0.7904371950906268	0.0	regulation of cellular protein metabolic process
GO:0070372	16515	255	3	1	672	1	2	false	0.37946428571426466	0.7929019419503627	5.905378215225624E-193	regulation of ERK1 and ERK2 cascade
GO:0032720	16515	54	3	1	141	1	3	false	0.3829787234042635	0.7929019419503627	2.563359521770328E-40	negative regulation of tumor necrosis factor production
GO:0008219	16515	1921	3	1	12841	3	1	false	0.3850305726343325	0.7929019419503627	0.0	cell death
GO:0031399	16515	1687	3	1	4320	1	2	false	0.39050925925843455	0.7974264705865513	0.0	regulation of protein modification process
GO:0044770	16515	577	3	1	1438	1	1	false	0.4012517385259689	0.8022583628794858	0.0	cell cycle phase transition
GO:0007186	16515	729	3	1	4610	3	1	false	0.40341127131315935	0.8022583628794858	0.0	G protein-coupled receptor signaling pathway
GO:0002252	16515	1079	3	1	2527	1	1	false	0.42698852394095627	0.8022583628794858	0.0	immune effector process
GO:0045087	16515	757	3	1	1772	1	2	false	0.42720090293460156	0.8022583628794858	0.0	innate immune response
GO:0000082	16515	238	3	1	554	1	2	false	0.4296028880867129	0.8022583628794858	1.2237496054440712E-163	G1/S transition of mitotic cell cycle
GO:0023014	16515	859	3	1	4966	3	2	false	0.4344134560553147	0.8022583628794858	0.0	signal transduction by protein phosphorylation
GO:0045321	16515	1132	3	1	2605	1	2	false	0.43454894433802654	0.8022583628794858	0.0	leukocyte activation
GO:0006977	16515	55	3	1	126	1	3	false	0.4365079365079514	0.8022583628794858	4.5519521967951755E-37	DNA damage response, signal transduction by p53 class mediator resulting in cell cycle arrest
GO:0009607	16515	1277	3	1	7281	3	1	false	0.43932539175686763	0.8022583628794858	0.0	response to biotic stimulus
GO:0044783	16515	63	3	1	143	1	1	false	0.44055944055942303	0.8022583628794858	3.68138435767025E-42	G1 DNA damage checkpoint
GO:0044843	16515	255	3	1	577	1	1	false	0.4419410745233664	0.8022583628794858	2.9838992666345077E-171	cell cycle G1/S phase transition
GO:0010564	16515	696	3	1	1553	1	2	false	0.44816484224120373	0.8022583628794858	0.0	regulation of cell cycle process
GO:0072401	16515	70	3	1	155	1	2	false	0.4516129032258037	0.8022583628794858	7.046121661050524E-46	signal transduction involved in DNA integrity checkpoint
GO:0016192	16515	2128	3	1	4702	1	1	false	0.45257337303454787	0.8022583628794858	0.0	vesicle-mediated transport
GO:0042327	16515	1021	3	1	2255	1	3	false	0.4527716186250581	0.8022583628794858	0.0	positive regulation of phosphorylation
GO:0002376	16515	2527	3	1	13878	3	1	false	0.45285703621140705	0.8022583628794858	0.0	immune system process
GO:0006468	16515	1849	3	1	4070	1	2	false	0.45429975429954694	0.8022583628794858	0.0	protein phosphorylation
GO:0001934	16515	951	3	1	2058	1	4	false	0.46209912536478737	0.8022583628794858	0.0	positive regulation of protein phosphorylation
GO:0031325	16515	2641	3	1	9799	2	4	false	0.46641511527881546	0.8022583628794858	0.0	positive regulation of cellular metabolic process
GO:0007346	16515	635	3	1	1360	1	2	false	0.4669117647059298	0.8022583628794858	0.0	regulation of mitotic cell cycle
GO:0009893	16515	2828	3	1	10458	2	3	false	0.4677245848649835	0.8022583628794858	0.0	positive regulation of metabolic process
GO:1902400	16515	56	3	1	118	1	3	false	0.4745762711864302	0.8022583628794858	4.776386610731062E-35	intracellular signal transduction involved in G1 DNA damage checkpoint
GO:0043408	16515	663	3	1	2391	2	3	false	0.47777386958423257	0.8022583628794858	0.0	regulation of MAPK cascade
GO:1902403	16515	56	3	1	117	1	3	false	0.4786324786324643	0.8022583628794858	9.090542259133476E-35	signal transduction involved in mitotic DNA integrity checkpoint
GO:0044403	16515	901	3	1	1871	1	1	false	0.48156066274726167	0.8022583628794858	0.0	symbiotic process
GO:0006950	16515	3575	3	2	7281	3	1	false	0.4865055772029573	0.8022583628794858	0.0	response to stress
GO:0007189	16515	110	3	1	224	1	3	false	0.49107142857141234	0.8022583628794858	7.217585119450678E-67	adenylate cyclase-activating G protein-coupled receptor signaling pathway
GO:0019932	16515	499	3	1	2462	3	1	false	0.4932869061782309	0.8022583628794858	0.0	second-messenger-mediated signaling
GO:1901990	16515	396	3	1	792	1	3	false	0.4999999999999138	0.8022583628794858	1.354574985302177E-237	regulation of mitotic cell cycle phase transition
GO:0044774	16515	103	3	1	206	1	2	false	0.5000000000000275	0.8022583628794858	1.7512231765291318E-61	mitotic DNA integrity checkpoint
GO:0016849	16515	212	3	1	416	1	1	false	0.5096153846154484	0.8022583628794858	1.6319939215478577E-124	phosphorus-oxygen lyase activity
GO:0043207	16515	1256	3	1	2462	1	2	false	0.5101543460606558	0.8022583628794858	0.0	response to external biotic stimulus
GO:0051171	16515	4412	3	1	8635	1	2	false	0.5109438332384818	0.8022583628794858	0.0	regulation of nitrogen compound metabolic process
GO:1901987	16515	426	3	1	830	1	2	false	0.5132530120479899	0.8022583628794858	6.750273269018629E-249	regulation of cell cycle phase transition
GO:1902402	16515	56	3	1	109	1	3	false	0.5137614678899041	0.8022583628794858	2.105077261914576E-32	signal transduction involved in mitotic DNA damage checkpoint
GO:0080090	16515	4581	3	1	8908	1	2	false	0.5142568477784497	0.8022583628794858	0.0	regulation of primary metabolic process
GO:0019935	16515	257	3	1	499	1	1	false	0.5150300601201637	0.8022583628794858	2.1433384155952373E-149	cyclic-nucleotide-mediated signaling
GO:0043412	16515	3949	3	1	7606	1	1	false	0.5191953720732142	0.803595384801217	0.0	macromolecule modification
GO:0044772	16515	540	3	1	1022	1	2	false	0.5283757338553855	0.8041149941377689	4.620391845093913E-306	mitotic cell cycle phase transition
GO:0006955	16515	1668	3	1	7504	3	2	false	0.5296536948269346	0.8041149941377689	0.0	immune response
GO:0002274	16515	604	3	1	1132	1	1	false	0.5335689045936902	0.8041149941377689	0.0	myeloid leukocyte activation
GO:0005575	16515	11845	3	3	14589	3	1	false	0.5351899274240102	0.8041149941377689	0.0	cellular_component
GO:1902531	16515	1775	3	2	3387	3	2	false	0.5360766627585126	0.8041149941377689	0.0	regulation of intracellular signal transduction
GO:0019220	16515	1639	3	1	2991	1	2	false	0.547977265128627	0.8112568041890212	0.0	regulation of phosphate metabolic process
GO:0046649	16515	621	3	1	1132	1	1	false	0.5485865724382842	0.8112568041890212	0.0	lymphocyte activation
GO:0072431	16515	56	3	1	101	1	4	false	0.5544554455445393	0.8112568041890212	9.023095849078705E-30	signal transduction involved in mitotic G1 DNA damage checkpoint
GO:0009966	16515	2880	3	2	5336	3	4	false	0.5594808785209188	0.8112568041890212	0.0	regulation of signal transduction
GO:0080134	16515	1277	3	1	5300	3	2	false	0.5627352896088343	0.8112568041890212	0.0	regulation of response to stress
GO:0002366	16515	641	3	1	1133	1	2	false	0.5657546337157006	0.8112568041890212	0.0	leukocyte activation involved in immune response
GO:0048584	16515	2094	3	1	8465	3	3	false	0.5737235618359136	0.8112568041890212	0.0	positive regulation of response to stimulus
GO:0046330	16515	132	3	1	229	1	3	false	0.5764192139737492	0.8112568041890212	3.1887902391847E-67	positive regulation of JNK cascade
GO:0023056	16515	1745	3	1	6990	3	3	false	0.577581509070233	0.8112568041890212	0.0	positive regulation of signaling
GO:0060255	16515	4602	3	1	7947	1	2	false	0.5790864477184862	0.8112568041890212	0.0	regulation of macromolecule metabolic process
GO:0001932	16515	1331	3	1	2298	1	3	false	0.5791993037423211	0.8112568041890212	0.0	regulation of protein phosphorylation
GO:0065009	16515	3314	3	1	13061	3	2	false	0.5844247371006234	0.8112568041890212	0.0	regulation of molecular function
GO:0098542	16515	941	3	1	1609	1	2	false	0.5848353014288356	0.8112568041890212	0.0	defense response to other organism
GO:0019538	16515	5250	3	1	8935	1	3	false	0.5875769445978096	0.8112568041890212	0.0	protein metabolic process
GO:0005488	16515	9221	3	2	11969	2	1	false	0.5935119881858022	0.8134498339672223	0.0	binding
GO:0010647	16515	1736	3	1	6661	3	3	false	0.5958603722064426	0.8134498339672223	0.0	positive regulation of cell communication
GO:0001618	16515	69	3	1	113	1	2	false	0.6106194690265666	0.8289415138181881	2.0387747825506962E-32	virus receptor activity
GO:0051239	16515	2782	3	1	10089	3	2	false	0.6201398118023336	0.8359637395249828	0.0	regulation of multicellular organismal process
GO:0006952	16515	1379	3	1	3575	2	1	false	0.6227439041058103	0.8359637395249828	0.0	defense response
GO:0042325	16515	1477	3	1	2359	1	2	false	0.6261127596442257	0.8359637395249828	0.0	regulation of phosphorylation
GO:0044773	16515	95	3	1	150	1	2	false	0.6333333333333644	0.8409836065574182	2.2955497918764704E-42	mitotic DNA damage checkpoint
GO:0000278	16515	993	3	1	1553	1	2	false	0.6394075981974756	0.844435034576014	0.0	mitotic cell cycle
GO:0031571	16515	62	3	1	96	1	3	false	0.6458333333333226	0.8483108108107966	9.368937196907879E-27	mitotic G1 DNA damage checkpoint
GO:0006974	16515	813	3	1	1926	2	1	false	0.6661795525346995	0.8623124999998635	0.0	cellular response to DNA damage stimulus
GO:0044267	16515	4687	3	1	7022	1	2	false	0.6674736542281041	0.8623124999998635	0.0	cellular protein metabolic process
GO:0051707	16515	1254	3	1	1873	1	2	false	0.6695141484244481	0.8623124999998635	0.0	response to other organism
GO:0009967	16515	1541	3	1	4877	3	5	false	0.6800394732172013	0.8623124999998635	0.0	positive regulation of signal transduction
GO:1901564	16515	6170	3	1	9003	1	2	false	0.6853271131903249	0.8623124999998635	0.0	organonitrogen compound metabolic process
GO:1903047	16515	993	3	1	1438	1	2	false	0.6905424200281071	0.8623124999998635	0.0	mitotic cell cycle process
GO:0048523	16515	4164	3	1	12864	3	3	false	0.6906991022846116	0.8623124999998635	0.0	negative regulation of cellular process
GO:0036211	16515	3764	3	1	5415	1	2	false	0.6951061865182656	0.8623124999998635	0.0	protein modification process
GO:1902533	16515	938	3	1	2860	3	3	false	0.6966530980125457	0.8623124999998635	0.0	positive regulation of intracellular signal transduction
GO:0004888	16515	596	3	1	850	1	1	false	0.7011764705885416	0.8623124999998635	2.4718895390397115E-224	transmembrane signaling receptor activity
GO:0005622	16515	10525	3	3	11845	3	1	false	0.7015317340347604	0.8623124999998635	0.0	intracellular
GO:0044409	16515	124	3	1	176	1	1	false	0.7045454545454876	0.8623124999998635	6.138490908730718E-46	entry into host
GO:0009605	16515	2447	3	1	7281	3	1	false	0.7074121840707224	0.8623124999998635	0.0	response to external stimulus
GO:0046328	16515	175	3	1	247	1	2	false	0.708502024291427	0.8623124999998635	3.2880656049258255E-64	regulation of JNK cascade
GO:0002275	16515	511	3	1	720	1	2	false	0.7097222222221098	0.8623124999998635	1.3157014001705533E-187	myeloid cell activation involved in immune response
GO:0000165	16515	840	3	1	2466	3	2	false	0.7135101552251791	0.8626018294513359	0.0	MAPK cascade
GO:0044260	16515	6589	3	1	9167	1	2	false	0.7187738627761757	0.863995709518622	0.0	cellular macromolecule metabolic process
GO:0007188	16515	179	3	1	248	1	4	false	0.7217741935484785	0.863995709518622	3.677552451882899E-63	adenylate cyclase-modulating G protein-coupled receptor signaling pathway
GO:0031570	16515	154	3	1	210	1	1	false	0.7333333333333187	0.8735294117646886	2.0759276861083025E-52	DNA integrity checkpoint
GO:0006996	16515	4814	3	1	6509	1	1	false	0.7395913350707962	0.8743560779434755	0.0	organelle organization
GO:0016310	16515	2217	3	1	2991	1	1	false	0.7412236710138105	0.8743560779434755	0.0	phosphorylation
GO:0007254	16515	204	3	1	267	1	1	false	0.7640449438201796	0.896922325354124	7.681357302718502E-63	JNK cascade
GO:0003824	16515	6357	3	1	11969	2	1	false	0.7801742904959434	0.9114536182236262	0.0	catalytic activity
GO:0009987	16515	12841	3	3	13878	3	1	false	0.7921516040267216	0.9210183721459011	0.0	cellular process
GO:0006464	16515	3764	3	1	4687	1	2	false	0.8030723277178098	0.9254742029946904	0.0	cellular protein modification process
GO:0031323	16515	4758	3	1	11275	3	3	false	0.8069325197174639	0.9254742029946904	0.0	regulation of cellular metabolic process
GO:0051179	16515	5875	3	1	13878	3	1	false	0.808261700330652	0.9254742029946904	0.0	localization
GO:0019222	16515	5105	3	1	11880	3	2	false	0.8145632003143042	0.9254742029946904	0.0	regulation of metabolic process
GO:0051234	16515	4792	3	1	5875	1	1	false	0.8156595744665065	0.9254742029946904	0.0	establishment of localization
GO:0032501	16515	6028	3	1	13878	3	1	false	0.8190509873980014	0.9254742029946904	0.0	multicellular organismal process
GO:0016020	16515	6329	3	1	10934	2	1	false	0.8226437359952804	0.9254742029946904	0.0	membrane
GO:0019933	16515	217	3	1	257	1	1	false	0.8443579766537549	0.9425511624747236	8.04754023007651E-48	cAMP-mediated signaling
GO:0043170	16515	7606	3	1	8995	1	1	false	0.8455808782695051	0.9425511624747236	0.0	macromolecule metabolic process
GO:0071840	16515	6683	3	1	13878	3	1	false	0.8606764507703596	0.950786690153606	0.0	cellular component organization or biogenesis
GO:0008150	16515	13878	3	3	14589	3	1	false	0.8607945342954457	0.950786690153606	0.0	biological_process
GO:0005515	16515	5904	3	1	9221	2	1	false	0.870624795196218	0.9572933268447102	0.0	protein binding
GO:0016043	16515	6509	3	1	12854	3	2	false	0.8797525176564943	0.9617612048618333	0.0	cellular component organization
GO:0140014	16515	993	3	1	1122	1	2	false	0.8850267379677389	0.9617612048618333	3.7397162116333345E-173	mitotic nuclear division
GO:0006807	16515	8339	3	1	9406	1	1	false	0.8865617690907434	0.9617612048618333	0.0	nitrogen compound metabolic process
GO:0004016	16515	192	3	1	215	1	2	false	0.8930232558138769	0.9644651162789871	1.978272393273524E-31	adenylate cyclase activity
GO:0003674	16515	11969	3	2	14589	3	1	false	0.9148485249957446	0.983664564486575	0.0	molecular_function
GO:0044238	16515	8708	3	1	9406	1	1	false	0.9257920476364541	0.9910461126680984	0.0	primary metabolic process
GO:0006915	16515	1695	3	1	1819	1	1	false	0.9318306761956433	0.9931353259453567	6.637702222380925E-196	apoptotic process
GO:0030546	16515	387	3	1	411	1	1	false	0.9416058394160196	0.9955212815215762	2.2796487699229027E-39	signaling receptor activator activity
GO:0012501	16515	1819	3	1	1921	1	1	false	0.9469026548681181	0.9955212815215762	1.7730777300949983E-172	programmed cell death
GO:0045761	16515	192	3	1	202	1	3	false	0.9504950495048902	0.9955212815215762	4.0230126285338397E-17	regulation of adenylate cyclase activity
GO:0071704	16515	8995	3	1	9406	1	1	false	0.9563044864969051	0.9955212815215762	0.0	organic substance metabolic process
GO:0016032	16515	865	3	1	901	1	1	false	0.9600443951157176	0.9955212815215762	3.222404924236653E-65	viral process
GO:0000280	16515	1122	3	1	1165	1	1	false	0.9630901287558652	0.9955212815215762	1.861771880780646E-79	nuclear division
GO:0008152	16515	9406	3	1	13878	3	1	false	0.9665553061074156	0.9955212815215762	0.0	metabolic process
GO:0044237	16515	8863	3	1	13059	3	2	false	0.9668437137411192	0.9955212815215762	0.0	cellular metabolic process
GO:0032680	16515	138	3	1	141	1	2	false	0.9787234042553515	0.9960317460319057	2.186700487634236E-6	regulation of tumor necrosis factor production
GO:0006810	16515	4702	3	1	4792	1	1	false	0.9812186978288634	0.9960317460319057	1.9528703698435357E-193	transport
GO:0110165	16515	10934	3	2	11845	3	1	false	0.9831796041702436	0.9960317460319057	0.0	cellular anatomical entity
GO:0032640	16515	140	3	1	141	1	1	false	0.9929078014184956	0.9960317460319057	0.007092198581560472	tumor necrosis factor production
GO:0038023	16515	850	3	1	856	1	1	false	0.9929906542054951	0.9960317460319057	1.862586969397614E-15	signaling receptor activity
GO:0006796	16515	2991	3	1	3009	1	1	false	0.9940179461596822	0.9960317460319057	1.6476590431454356E-47	phosphate-containing compound metabolic process
GO:0007155	16515	1255	3	1	1260	1	1	false	0.9960317460319057	0.9960317460319057	3.808723211297523E-14	cell adhesion
GO:0000000	16515	14589	3	3	0	0	0	true	1.0	1.0	1.0	Gene Ontology
