## Supplementary File S3 for "PIGNON: A protein-protein interaction-guided functional enrichment analysis for quantitative proteomics": table-mcl2_cluster1111-Parent-Child-Union-Benjamini-Hochberg.txt

ID	Pop.total	Pop.term	Study.total	Study.term	Pop.family	Study.family	nparents	is.trivial	p	p.adjusted	p.min	name
GO:0034982	16515	11	3	1	5472	2	3	false	0.004016793491668878	0.47799842550859645	3.0613762202396214E-34	mitochondrial protein processing
GO:0006515	16515	24	3	1	680	1	1	false	0.03529411764706507	0.7525996386081213	9.791080844407E-45	protein quality control for misfolded or incompletely synthesized proteins
GO:0006839	16515	229	3	1	4702	1	1	false	0.04870267971092561	0.7525996386081213	0.0	mitochondrial transport
GO:0000151	16515	276	3	1	10545	2	2	false	0.05166444697151208	0.7525996386081213	0.0	ubiquitin ligase complex
GO:1903364	16515	133	3	1	2147	1	5	false	0.061946902654821806	0.7525996386081213	7.112732876714284E-216	positive regulation of cellular protein catabolic process
GO:0006627	16515	6	3	1	96	1	2	false	0.06249999999999959	0.7525996386081213	1.0786924431932882E-9	protein processing involved in protein targeting to mitochondrion
GO:0016825	16515	231	3	1	3358	1	1	false	0.06879094699227475	0.7525996386081213	0.0	hydrolase activity, acting on acid phosphorus-nitrogen bonds
GO:0051604	16515	246	3	1	6967	2	2	false	0.06937677276929671	0.7525996386081213	0.0	protein maturation
GO:1903362	16515	239	3	1	3110	1	4	false	0.0768488745982156	0.7525996386081213	0.0	regulation of cellular protein catabolic process
GO:0031331	16515	344	3	1	4074	1	4	false	0.08443789887078867	0.7525996386081213	0.0	positive regulation of cellular catabolic process
GO:0031462	16515	14	3	1	155	1	1	false	0.09032258064516081	0.7525996386081213	3.455251446299728E-20	Cul2-RING ubiquitin ligase complex
GO:0045732	16515	208	3	1	2261	1	4	false	0.09199469261388316	0.7525996386081213	9.025196788098255E-301	positive regulation of protein catabolic process
GO:0009896	16515	406	3	1	4401	1	3	false	0.09225176096358258	0.7525996386081213	0.0	positive regulation of catabolic process
GO:0006508	16515	1639	3	2	5250	2	1	false	0.09742198514034532	0.7525996386081213	0.0	proteolysis
GO:0007005	16515	503	3	1	4814	1	1	false	0.10448691317015418	0.7525996386081213	0.0	mitochondrion organization
GO:0006626	16515	91	3	1	848	1	4	false	0.10731132075470008	0.7525996386081213	6.653164283750399E-125	protein targeting to mitochondrion
GO:0070585	16515	132	3	1	1178	1	1	false	0.11205432937177491	0.7525996386081213	9.345379383782081E-179	protein localization to mitochondrion
GO:0042176	16515	371	3	1	3259	1	3	false	0.11383860079786708	0.7525996386081213	0.0	regulation of protein catabolic process
GO:0005739	16515	1076	3	1	8452	1	2	false	0.12730714623720743	0.7624026954804728	0.0	mitochondrion
GO:1903052	16515	115	3	1	889	1	4	false	0.12935883014625596	0.7624026954804728	4.9177779449436526E-148	positive regulation of proteolysis involved in cellular protein catabolic process
GO:0031329	16515	772	3	1	5738	1	3	false	0.13454165214361283	0.7624026954804728	0.0	regulation of cellular catabolic process
GO:0009894	16515	925	3	1	6072	1	2	false	0.15233860342603214	0.8032953473178308	0.0	regulation of catabolic process
GO:2000060	16515	93	3	1	599	1	3	false	0.15525876460764795	0.8032953473178308	1.0901911117729883E-111	positive regulation of ubiquitin-dependent protein catabolic process
GO:1903050	16515	207	3	1	1121	1	3	false	0.18465655664581282	0.8945101351346164	4.1278151263243494E-232	regulation of proteolysis involved in cellular protein catabolic process
GO:0032436	16515	80	3	1	425	1	4	false	0.1882352941176608	0.8945101351346164	1.0847099711854172E-88	positive regulation of proteasomal ubiquitin-dependent protein catabolic process
GO:0016485	16515	188	3	1	1689	2	2	false	0.21028595961058413	0.8945101351346164	2.1545479480890457E-255	protein processing
GO:1901800	16515	100	3	1	469	1	3	false	0.21321961620467525	0.8945101351346164	6.3105236468578775E-105	positive regulation of proteasomal protein catabolic process
GO:0008236	16515	228	3	1	1045	1	2	false	0.21818181818185312	0.8945101351346164	2.7721736095558395E-237	serine-type peptidase activity
GO:2000058	16515	146	3	1	622	1	2	false	0.23472668810291789	0.8945101351346164	1.6681977810803114E-146	regulation of ubiquitin-dependent protein catabolic process
GO:0072655	16515	128	3	1	538	1	2	false	0.23791821561343776	0.8945101351346164	1.575406074067727E-127	establishment of protein localization to mitochondrion
GO:0045862	16515	337	3	1	2646	2	3	false	0.23854503784325565	0.8945101351346164	0.0	positive regulation of proteolysis
GO:0072594	16515	534	3	1	2220	1	2	false	0.24054054054040105	0.8945101351346164	0.0	establishment of protein localization to organelle
GO:0032434	16515	120	3	1	460	1	3	false	0.2608695652173745	0.904964635029786	5.120934338880966E-114	regulation of proteasomal ubiquitin-dependent protein catabolic process
GO:0044257	16515	735	3	1	4887	2	3	false	0.27820432314529964	0.904964635029786	0.0	cellular protein catabolic process
GO:0044265	16515	1103	3	1	7226	2	3	false	0.28200441121478537	0.904964635029786	0.0	cellular macromolecule catabolic process
GO:1902494	16515	1314	3	1	4639	1	1	false	0.2832507005815175	0.904964635029786	0.0	catalytic complex
GO:0030163	16515	878	3	1	5628	2	3	false	0.2876969970022839	0.904964635029786	0.0	protein catabolic process
GO:0006605	16515	406	3	1	1362	1	1	false	0.29809104258455543	0.904964635029786	0.0	protein targeting
GO:0009057	16515	1319	3	1	8030	2	2	false	0.30155412656292	0.904964635029786	0.0	macromolecule catabolic process
GO:0046907	16515	1873	3	1	11294	2	3	false	0.304189793287323	0.904964635029786	0.0	intracellular transport
GO:1901565	16515	1167	3	1	6503	2	2	false	0.326729593557793	0.9217854841246007	0.0	organonitrogen compound catabolic process
GO:0019538	16515	5250	3	2	8935	2	3	false	0.34521954132159616	0.9217854841246007	0.0	protein metabolic process
GO:0030162	16515	660	3	1	3385	2	2	false	0.35198571084346053	0.9217854841246007	0.0	regulation of proteolysis
GO:0061136	16515	177	3	1	483	1	2	false	0.3664596273291161	0.9217854841246007	3.978982447778155E-137	regulation of proteasomal protein catabolic process
GO:0008233	16515	1074	3	1	5075	2	3	false	0.3784987116776345	0.9217854841246007	0.0	peptidase activity
GO:1901575	16515	1956	3	1	9133	2	2	false	0.3824871266493513	0.9217854841246007	0.0	organic substance catabolic process
GO:0045184	16515	1978	3	1	5129	1	2	false	0.3856502242142764	0.9217854841246007	0.0	establishment of protein localization
GO:0044248	16515	2055	3	1	8923	2	2	false	0.40758748859335947	0.9217854841246007	0.0	cellular catabolic process
GO:0009056	16515	2357	3	1	9406	2	1	false	0.43839672506740646	0.9217854841246007	0.0	catabolic process
GO:0044267	16515	4687	3	2	7022	2	2	false	0.4454894664174202	0.9217854841246007	0.0	cellular protein metabolic process
GO:0008152	16515	9406	3	2	13878	2	1	false	0.4593474426524375	0.9217854841246007	0.0	metabolic process
GO:0051247	16515	1579	3	1	5964	2	4	false	0.45944772553795316	0.9217854841246007	0.0	positive regulation of protein metabolic process
GO:0044237	16515	8863	3	2	13059	2	2	false	0.4606020948724073	0.9217854841246007	0.0	cellular metabolic process
GO:0071705	16515	2183	3	1	4702	1	1	false	0.4642705231834458	0.9217854841246007	0.0	nitrogen compound transport
GO:0051641	16515	2730	3	1	5875	1	1	false	0.46468085106490864	0.9217854841246007	0.0	cellular localization
GO:0032270	16515	1481	3	1	5504	2	4	false	0.46578735858869524	0.9217854841246007	0.0	positive regulation of cellular protein metabolic process
GO:0031325	16515	2641	3	1	9799	2	4	false	0.46641511527881546	0.9217854841246007	0.0	positive regulation of cellular metabolic process
GO:0009893	16515	2828	3	1	10458	2	3	false	0.4677245848649835	0.9217854841246007	0.0	positive regulation of metabolic process
GO:1901564	16515	6170	3	2	9003	2	2	false	0.4696492958551283	0.9217854841246007	0.0	organonitrogen compound metabolic process
GO:0006886	16515	1362	3	1	2870	1	3	false	0.47456445993091895	0.9217854841246007	0.0	intracellular protein transport
GO:0033036	16515	2808	3	1	5875	1	1	false	0.47795744680895536	0.9217854841246007	0.0	macromolecule localization
GO:0140096	16515	3053	3	1	6357	1	1	false	0.4802579833254222	0.9217854841246007	0.0	catalytic activity, acting on a protein
GO:0051173	16515	2492	3	1	8444	2	3	false	0.5031699462235064	0.9260402598240701	0.0	positive regulation of nitrogen compound metabolic process
GO:0044260	16515	6589	3	2	9167	2	2	false	0.516613812783276	0.9260402598240701	0.0	cellular macromolecule metabolic process
GO:0010498	16515	456	3	1	878	1	2	false	0.519362186788245	0.9260402598240701	3.558302174652053E-263	proteasomal protein catabolic process
GO:0016787	16515	3358	3	1	6357	1	1	false	0.5282365895857171	0.9260402598240701	0.0	hydrolase activity
GO:0071702	16515	2495	3	1	4702	1	1	false	0.5306252658462377	0.9260402598240701	0.0	organic substance transport
GO:0003824	16515	6357	3	1	11969	1	1	false	0.5311220653368192	0.9260402598240701	0.0	catalytic activity
GO:0043632	16515	602	3	1	1103	1	1	false	0.5457842248411829	0.9260402598240701	0.0	modification-dependent macromolecule catabolic process
GO:0010604	16515	2560	3	1	7739	2	3	false	0.5521893838695444	0.9260402598240701	0.0	positive regulation of macromolecule metabolic process
GO:1990234	16515	726	3	1	1314	1	1	false	0.5525114155252855	0.9260402598240701	0.0	transferase complex
GO:0031461	16515	155	3	1	276	1	1	false	0.561594202898581	0.9281904186795992	1.3903744105371244E-81	cullin-RING ubiquitin ligase complex
GO:0033365	16515	1178	3	1	2012	1	1	false	0.5854870775346548	0.9393958951449056	0.0	protein localization to organelle
GO:0048522	16515	4621	3	1	12886	2	3	false	0.5886318945909153	0.9393958951449056	0.0	positive regulation of cellular process
GO:0070727	16515	2015	3	1	3370	1	2	false	0.5979228486657159	0.9393958951449056	0.0	cellular macromolecule localization
GO:0051246	16515	2575	3	1	6895	2	4	false	0.6074803514880215	0.9393958951449056	0.0	regulation of protein metabolic process
GO:0032268	16515	2427	3	1	6488	2	3	false	0.6082542586839568	0.9393958951449056	0.0	regulation of cellular protein metabolic process
GO:0048518	16515	5275	3	1	13878	2	2	false	0.6157384858932995	0.9393958951449056	0.0	positive regulation of biological process
GO:0032991	16515	4639	3	1	11845	2	1	false	0.6299207126241301	0.944035433070807	0.0	protein-containing complex
GO:0043161	16515	403	3	1	635	1	2	false	0.6346456692912988	0.944035433070807	2.8386962439804797E-180	proteasome-mediated ubiquitin-dependent protein catabolic process
GO:0051603	16515	680	3	1	1685	2	2	false	0.6444032507030573	0.9447119992004777	0.0	proteolysis involved in cellular protein catabolic process
GO:0005575	16515	11845	3	2	14589	2	1	false	0.6591923897048987	0.9447119992004777	0.0	cellular_component
GO:0031323	16515	4758	3	1	11275	2	3	false	0.6659325087964487	0.9447119992004777	0.0	regulation of cellular metabolic process
GO:0051179	16515	5875	3	1	13878	2	1	false	0.6674714852900016	0.9447119992004777	0.0	localization
GO:0019222	16515	5105	3	1	11880	2	2	false	0.6747942851431983	0.9447119992004777	0.0	regulation of metabolic process
GO:0043170	16515	7606	3	2	8995	2	1	false	0.7149925038066675	0.9695112113987573	0.0	macromolecule metabolic process
GO:0010467	16515	3646	3	1	7606	2	1	false	0.7289651427426351	0.9695112113987573	0.0	gene expression
GO:0071840	16515	6683	3	1	13878	2	1	false	0.7312312569110183	0.9695112113987573	0.0	cellular component organization or biogenesis
GO:0006996	16515	4814	3	1	6509	1	1	false	0.7395913350707962	0.9695112113987573	0.0	organelle organization
GO:0016043	16515	6509	3	1	12854	2	2	false	0.7563580887694212	0.9695112113987573	0.0	cellular component organization
GO:0051171	16515	4412	3	1	8635	2	2	false	0.7608530071714643	0.9695112113987573	0.0	regulation of nitrogen compound metabolic process
GO:0080090	16515	4581	3	1	8908	2	2	false	0.7640816350638184	0.9695112113987573	0.0	regulation of primary metabolic process
GO:0005737	16515	6076	3	1	11683	2	2	false	0.7696903841589504	0.9695112113987573	0.0	cytoplasm
GO:0015833	16515	1929	3	1	2495	1	2	false	0.7731462925850212	0.9695112113987573	0.0	peptide transport
GO:0006807	16515	8339	3	2	9406	2	1	false	0.7859810771650153	0.9695112113987573	0.0	nitrogen compound metabolic process
GO:0005622	16515	10525	3	2	11845	2	1	false	0.7895315334192725	0.9695112113987573	0.0	intracellular
GO:0034613	16515	2012	3	1	2533	1	2	false	0.7943150414545266	0.9695112113987573	0.0	cellular protein localization
GO:0043227	16515	7507	3	1	9283	1	1	false	0.808682537973074	0.9695112113987573	0.0	membrane-bounded organelle
GO:0043231	16515	7335	3	1	9029	1	2	false	0.812382323626683	0.9695112113987573	0.0	intracellular membrane-bounded organelle
GO:0051234	16515	4792	3	1	5875	1	1	false	0.8156595744665065	0.9695112113987573	0.0	establishment of localization
GO:0060255	16515	4602	3	1	7947	2	2	false	0.8228624567333991	0.9695112113987573	0.0	regulation of macromolecule metabolic process
GO:0043226	16515	9283	3	1	10934	1	1	false	0.849003109566795	0.9700503383087292	0.0	organelle
GO:0009987	16515	12841	3	2	13878	2	1	false	0.8561333170471993	0.9700503383087292	0.0	cellular process
GO:0044238	16515	8708	3	2	9406	2	1	false	0.8570836107254336	0.9700503383087292	0.0	primary metabolic process
GO:0019941	16515	592	3	1	690	1	2	false	0.8579710144924482	0.9700503383087292	8.138613953273877E-122	modification-dependent protein catabolic process
GO:0050794	16515	8239	3	1	12995	2	2	false	0.8660714333304281	0.9700503383087292	0.0	regulation of cellular process
GO:0050789	16515	8917	3	1	13878	2	2	false	0.8722301361263364	0.9700503383087292	0.0	regulation of biological process
GO:0042886	16515	1950	3	1	2183	1	1	false	0.8932661475035535	0.9701193678951388	3.676E-321	amide transport
GO:0008104	16515	2531	3	1	2808	1	1	false	0.9013532763532341	0.9701193678951388	0.0	protein localization
GO:0065007	16515	9584	3	1	13878	2	1	false	0.9042804921127321	0.9701193678951388	0.0	biological regulation
GO:0008150	16515	13878	3	2	14589	2	1	false	0.904901259129079	0.9701193678951388	0.0	biological_process
GO:0071704	16515	8995	3	2	9406	2	1	false	0.9145138279251911	0.9716709421705155	0.0	organic substance metabolic process
GO:0015031	16515	1899	3	1	2008	1	2	false	0.945717131473267	0.9940908324389506	2.850273740397961E-183	protein transport
GO:0003674	16515	11969	3	1	14589	2	1	false	0.9677584797929262	0.9940908324389506	0.0	molecular_function
GO:0070011	16515	1042	3	1	1074	1	1	false	0.9702048417134437	0.9940908324389506	4.27162281241786E-62	peptidase activity, acting on L-amino acid peptides
GO:0043229	16515	9004	3	1	10673	2	2	false	0.9755589388768211	0.9940908324389506	0.0	intracellular organelle
GO:0006810	16515	4702	3	1	4792	1	1	false	0.9812186978288634	0.9940908324389506	1.9528703698435357E-193	transport
GO:0006511	16515	587	3	1	592	1	1	false	0.9915540540541602	0.9940908324389506	1.6785235000588023E-12	ubiquitin-dependent protein catabolic process
GO:0110165	16515	10934	3	1	11845	2	1	false	0.9940908324389506	0.9940908324389506	0.0	cellular anatomical entity
GO:0000000	16515	14589	3	2	0	0	0	true	1.0	1.0	1.0	Gene Ontology
GO:0017171	16515	231	3	1	231	1	1	true	1.0	1.0	1.0	serine hydrolase activity
