## Supplementary File S3 for "PIGNON: A protein-protein interaction-guided functional enrichment analysis for quantitative proteomics": table-mcl2_cluster1112-Parent-Child-Union-Benjamini-Hochberg.txt

ID	Pop.total	Pop.term	Study.total	Study.term	Pop.family	Study.family	nparents	is.trivial	p	p.adjusted	p.min	name
GO:0005801	16515	54	3	1	7335	1	2	false	0.007361963190174472	0.22085889570523415	5.2076978543391417E-138	cis-Golgi network
GO:0007030	16515	127	3	1	4903	1	2	false	0.025902508668078018	0.3072983354684638	3.2001585499126877E-255	Golgi organization
GO:0031984	16515	336	3	1	10934	1	3	false	0.03072983354684638	0.3072983354684638	0.0	organelle subcompartment
GO:0010256	16515	473	3	1	6509	1	1	false	0.0726686126899401	0.5389221556886054	0.0	endomembrane system organization
GO:0005794	16515	859	3	1	8452	1	3	false	0.10163274964467887	0.5389221556886054	0.0	Golgi apparatus
GO:0032580	16515	72	3	1	668	1	2	false	0.10778443113772106	0.5389221556886054	1.3413246105109874E-98	Golgi cisterna membrane
GO:0031985	16515	89	3	1	315	1	2	false	0.28253968253971107	0.9177739400167139	7.219866404688303E-81	Golgi cisterna
GO:0012505	16515	3456	3	1	10934	1	3	false	0.31607828791008497	0.9177739400167139	0.0	endomembrane system
GO:0000139	16515	665	3	1	2012	1	2	false	0.33051689860820016	0.9177739400167139	0.0	Golgi membrane
GO:0031090	16515	3159	3	1	9284	1	2	false	0.3402628177536116	0.9177739400167139	0.0	organelle membrane
GO:0098791	16515	315	3	1	880	1	2	false	0.3579545454545055	0.9177739400167139	1.9169548762043644E-248	Golgi subcompartment
GO:0005795	16515	122	3	1	315	1	1	false	0.38730158730161934	0.9177739400167139	1.039676048752804E-90	Golgi stack
GO:0005773	16515	3678	3	1	8452	1	2	false	0.4351632749624206	0.9177739400167139	0.0	vacuole
GO:0071840	16515	6683	3	1	13878	1	1	false	0.4815535379752995	0.9177739400167139	0.0	cellular component organization or biogenesis
GO:0016043	16515	6509	3	1	12854	1	2	false	0.5063793371695241	0.9177739400167139	0.0	cellular component organization
GO:0071944	16515	5612	3	1	10934	1	1	false	0.5132613865040625	0.9177739400167139	0.0	cell periphery
GO:0005737	16515	6076	3	1	11683	1	2	false	0.5200718993428045	0.9177739400167139	0.0	cytoplasm
GO:0016020	16515	6329	3	1	10934	1	1	false	0.5788366563045235	0.9401709401699151	0.0	membrane
GO:0098588	16515	1881	3	1	3159	1	1	false	0.5954415954409462	0.9401709401699151	0.0	bounding membrane of organelle
GO:0006996	16515	4814	3	1	6509	1	1	false	0.7395913350707962	0.9512646514428279	0.0	organelle organization
GO:0043227	16515	7507	3	1	9283	1	1	false	0.808682537973074	0.9512646514428279	0.0	membrane-bounded organelle
GO:0005575	16515	11845	3	1	14589	1	1	false	0.8119130851968446	0.9512646514428279	0.0	cellular_component
GO:0043231	16515	7335	3	1	9029	1	2	false	0.812382323626683	0.9512646514428279	0.0	intracellular membrane-bounded organelle
GO:0043229	16515	9004	3	1	10673	1	2	false	0.8436240981907518	0.9512646514428279	0.0	intracellular organelle
GO:0043226	16515	9283	3	1	10934	1	1	false	0.849003109566795	0.9512646514428279	0.0	organelle
GO:0005886	16515	5537	3	1	6400	1	2	false	0.8651562500031486	0.9512646514428279	0.0	plasma membrane
GO:0005622	16515	10525	3	1	11845	1	1	false	0.8885605740914505	0.9512646514428279	0.0	intracellular
GO:0110165	16515	10934	3	1	11845	1	1	false	0.9230899113551975	0.9512646514428279	0.0	cellular anatomical entity
GO:0009987	16515	12841	3	1	13878	1	1	false	0.9252774175035601	0.9512646514428279	0.0	cellular process
GO:0008150	16515	13878	3	1	14589	1	1	false	0.9512646514428278	0.9512646514428279	0.0	biological_process
GO:0000000	16515	14589	3	1	0	0	0	true	1.0	1.0	1.0	Gene Ontology
