## Supplementary File S3 for "PIGNON: A protein-protein interaction-guided functional enrichment analysis for quantitative proteomics": table-mcl2_cluster1113-Parent-Child-Union-Benjamini-Hochberg.txt

ID	Pop.total	Pop.term	Study.total	Study.term	Pop.family	Study.family	nparents	is.trivial	p	p.adjusted	p.min	name
GO:0097396	16515	7	3	2	1093	2	1	false	3.518896474066943E-5	0.0031751265173319584	2.75708508208113E-18	response to interleukin-17
GO:0097398	16515	7	3	2	1013	2	2	false	4.096937441718656E-5	0.0031751265173319584	4.700963512209218E-18	cellular response to interleukin-17
GO:0097400	16515	7	3	2	706	2	2	false	8.43830992707074E-5	0.004359793462319882	5.939577646629887E-17	interleukin-17-mediated signaling pathway
GO:0030222	16515	2	3	1	1912	1	2	false	0.0010460251046021123	0.040533472803331846	5.473705413926543E-7	eosinophil differentiation
GO:0009624	16515	3	3	1	1254	1	1	false	0.0023923444976083267	0.07416267942585812	3.0499892878279297E-9	response to nematode
GO:0048018	16515	384	3	2	4802	3	3	false	0.018122657876665792	0.2663149733473411	0.0	receptor ligand activity
GO:0072603	16515	5	3	1	206	1	2	false	0.02427184466019508	0.2663149733473411	3.3968986531342645E-10	interleukin-5 secretion
GO:0009620	16515	34	3	1	1254	1	1	false	0.02711323763956118	0.2663149733473411	2.1090729368509698E-67	response to fungus
GO:2000662	16515	5	3	1	182	1	3	false	0.027472527472527385	0.2663149733473411	6.351638095023471E-10	regulation of interleukin-5 secretion
GO:0002532	16515	61	3	1	6150	3	2	false	0.02946667575314751	0.2663149733473411	5.173417975739536E-148	production of molecular mediator involved in inflammatory response
GO:0019975	16515	5	3	1	142	1	1	false	0.03521126760563402	0.2663149733473411	2.2317824940134134E-9	interleukin-17 binding
GO:0031349	16515	314	3	2	2758	3	3	false	0.035849608958877885	0.2663149733473411	0.0	positive regulation of defense response
GO:0001816	16515	686	3	2	6028	3	1	false	0.03586638240954132	0.2663149733473411	0.0	cytokine production
GO:0009605	16515	2447	3	3	7281	3	1	false	0.03792932865146047	0.2663149733473411	0.0	response to external stimulus
GO:2000664	16515	5	3	1	121	1	4	false	0.041322314049587215	0.2663149733473411	5.030368485457776E-9	positive regulation of interleukin-5 secretion
GO:0032103	16515	431	3	2	3505	3	3	false	0.04157438028266646	0.2663149733473411	0.0	positive regulation of response to external stimulus
GO:0050729	16515	109	3	2	872	3	4	false	0.04268577536715998	0.2663149733473411	5.063852431123873E-142	positive regulation of inflammatory response
GO:0072611	16515	9	3	1	205	1	2	false	0.04390243902438979	0.2663149733473411	6.781426376201785E-16	interleukin-13 secretion
GO:0007165	16515	4610	3	3	12851	3	5	false	0.04614352026618634	0.2663149733473411	0.0	signal transduction
GO:0098772	16515	1567	3	2	11969	3	2	false	0.04691219022447666	0.2663149733473411	0.0	molecular function regulator
GO:2000667	16515	6	3	1	125	1	4	false	0.04799999999999893	0.2663149733473411	2.1319118313750614E-10	positive regulation of interleukin-13 secretion
GO:0032634	16515	17	3	1	686	2	1	false	0.04898384797090656	0.2663149733473411	2.6324277541365795E-34	interleukin-5 production
GO:0023052	16515	5095	3	3	13878	3	1	false	0.04946409214546519	0.2663149733473411	0.0	signaling
GO:2000665	16515	9	3	1	181	1	3	false	0.04972375690607926	0.2663149733473411	2.1301961005205126E-15	regulation of interleukin-13 secretion
GO:0001817	16515	632	3	2	2817	2	2	false	0.050272089908602505	0.2663149733473411	0.0	regulation of cytokine production
GO:0032754	16515	11	3	1	415	2	3	false	0.05237180606485457	0.2663149733473411	7.255634493801828E-22	positive regulation of interleukin-5 production
GO:0032674	16515	17	3	1	632	2	2	false	0.053115408533767984	0.2663149733473411	1.0793394145204104E-33	regulation of interleukin-5 production
GO:0032616	16515	19	3	1	686	2	1	false	0.05466578706562887	0.2663149733473411	2.014558980502688E-37	interleukin-13 production
GO:0001819	16515	412	3	2	1759	2	3	false	0.05475885111570499	0.2663149733473411	0.0	positive regulation of cytokine production
GO:0006952	16515	1379	3	3	3575	3	1	false	0.05731704782335185	0.2663149733473411	0.0	defense response
GO:0032656	16515	19	3	1	632	2	2	false	0.05926899235691343	0.2663149733473411	9.775537717911222E-37	regulation of interleukin-13 production
GO:0032736	16515	13	3	1	417	2	3	false	0.0614508393285507	0.2663149733473411	6.524851163492035E-25	positive regulation of interleukin-13 production
GO:0019221	16515	706	3	2	2821	2	2	false	0.06256646579211737	0.2663149733473411	0.0	cytokine-mediated signaling pathway
GO:0007154	16515	5113	3	3	12841	3	1	false	0.06310698768147596	0.2663149733473411	0.0	cell communication
GO:1903532	16515	345	3	1	5196	1	4	false	0.06639722863747362	0.2663149733473411	0.0	positive regulation of secretion by cell
GO:0030368	16515	5	3	1	75	1	2	false	0.06666666666666646	0.2663149733473411	5.79394752653482E-8	interleukin-17 receptor activity
GO:0009986	16515	740	3	1	10934	1	1	false	0.06767880007339104	0.2663149733473411	0.0	cell surface
GO:0002437	16515	45	3	1	1948	3	2	false	0.0677472400767703	0.2663149733473411	1.8566218669230803E-92	inflammatory response to antigenic stimulus
GO:0030545	16515	411	3	2	1567	2	1	false	0.06866966431695538	0.2663149733473411	0.0	receptor regulator activity
GO:1900017	16515	17	3	1	477	2	4	false	0.07008086253371523	0.2663149733473411	1.3852654711157838E-31	positive regulation of cytokine production involved in inflammatory response
GO:0019955	16515	142	3	1	5904	3	1	false	0.07044460585316765	0.2663149733473411	4.6794337553097165E-290	cytokine binding
GO:0032501	16515	6028	3	3	13878	3	1	false	0.08192506598144499	0.3023425054077136	0.0	multicellular organismal process
GO:0032101	16515	863	3	2	4678	3	2	false	0.08948142309595432	0.3175058981919001	0.0	regulation of response to external stimulus
GO:0006954	16515	627	3	3	1379	3	1	false	0.09375068883139545	0.3175058981919001	0.0	inflammatory response
GO:0051716	16515	5952	3	3	13037	3	2	false	0.09513422524139778	0.3175058981919001	0.0	cellular response to stimulus
GO:0050707	16515	175	3	1	3520	2	5	false	0.09697357203712217	0.3175058981919001	2.07135504689065E-301	regulation of cytokine secretion
GO:0016049	16515	433	3	1	12855	3	2	false	0.09769201966864019	0.3175058981919001	0.0	cell growth
GO:0051240	16515	1553	3	2	7916	3	3	false	0.10032752875699476	0.3175058981919001	0.0	positive regulation of multicellular organismal process
GO:1900015	16515	40	3	1	777	2	3	false	0.10037283233163294	0.3175058981919001	5.474658711955753E-68	regulation of cytokine production involved in inflammatory response
GO:0005102	16515	1183	3	2	5904	3	1	false	0.10430916618435532	0.3233584151715015	0.0	signaling receptor binding
GO:0030099	16515	365	3	1	3353	1	2	false	0.10885773933780571	0.33084214896784087	0.0	myeloid cell differentiation
GO:0140375	16515	96	3	1	850	1	1	false	0.1129411764706296	0.33182520863703546	1.565058129094839E-129	immune receptor activity
GO:0006950	16515	3575	3	3	7281	3	1	false	0.11832308402056788	0.33182520863703546	0.0	response to stress
GO:0050715	16515	119	3	1	1943	2	6	false	0.11876958826024525	0.33182520863703546	1.0475597813170582E-193	positive regulation of cytokine secretion
GO:0002534	16515	43	3	1	696	2	2	false	0.1198296535185828	0.33182520863703546	1.3311941220925245E-69	cytokine production involved in inflammatory response
GO:0004896	16515	75	3	1	1213	2	4	false	0.11988523666886441	0.33182520863703546	1.3169926032966188E-121	cytokine receptor activity
GO:1904951	16515	418	3	1	6251	2	3	false	0.1292770820666331	0.35154294246189705	0.0	positive regulation of establishment of protein localization
GO:0030851	16515	25	3	1	186	1	1	false	0.13440860215054287	0.3525118769065831	1.5355106131240537E-31	granulocyte differentiation
GO:0002521	16515	452	3	1	3353	1	2	false	0.13480465254984159	0.3525118769065831	0.0	leukocyte differentiation
GO:0034097	16515	1093	3	2	2958	2	1	false	0.13645621041545153	0.3525118769065831	0.0	response to cytokine
GO:0050896	16515	7281	3	3	13878	3	1	false	0.14438010959247394	0.36533044892045075	0.0	response to stimulus
GO:0080134	16515	1277	3	2	5300	3	2	false	0.14613217956818028	0.36533044892045075	0.0	regulation of response to stress
GO:0048584	16515	2094	3	2	8465	3	3	false	0.15327002366904632	0.37488941080612986	0.0	positive regulation of response to stimulus
GO:0001558	16515	377	3	1	2432	1	3	false	0.1550164473682822	0.37488941080612986	0.0	regulation of cell growth
GO:0065009	16515	3314	3	2	13061	3	2	false	0.16044841450059025	0.37488941080612986	0.0	regulation of molecular function
GO:0002520	16515	859	3	1	5348	1	2	false	0.16062079281931146	0.37488941080612986	0.0	immune system development
GO:0050727	16515	291	3	2	1122	3	3	false	0.1666600931994302	0.37488941080612986	4.521695065141963E-278	regulation of inflammatory response
GO:0071345	16515	1013	3	2	2479	2	2	false	0.16688301181042944	0.37488941080612986	0.0	cellular response to cytokine stimulus
GO:0051222	16515	380	3	1	2277	1	4	false	0.1668862538427288	0.37488941080612986	0.0	positive regulation of protein transport
GO:0040007	16515	873	3	1	13878	3	1	false	0.177105580222954	0.3921623562079696	0.0	growth
GO:0051239	16515	2782	3	2	10089	3	2	false	0.1861475967982022	0.4050857530083517	0.0	regulation of multicellular organismal process
GO:0040008	16515	601	3	1	8954	3	2	false	0.18816886591355692	0.4050857530083517	0.0	regulation of growth
GO:0051047	16515	367	3	1	1869	1	3	false	0.196361690743813	0.40697877958864936	0.0	positive regulation of secretion
GO:0009306	16515	519	3	1	2617	1	4	false	0.19831868551785156	0.40697877958864936	0.0	protein secretion
GO:0002790	16515	542	3	1	2726	1	2	false	0.19882611885543847	0.40697877958864936	0.0	peptide secretion
GO:0060089	16515	856	3	1	11969	3	1	false	0.19959101320738645	0.40697877958864936	0.0	molecular transducer activity
GO:0031347	16515	579	3	2	1998	3	2	false	0.20313228905007963	0.40697877958864936	0.0	regulation of defense response
GO:0051050	16515	859	3	1	7837	2	3	false	0.20721501902894554	0.40697877958864936	0.0	positive regulation of transport
GO:0071692	16515	525	3	1	2531	1	1	false	0.2074278941129245	0.40697877958864936	0.0	protein localization to extracellular region
GO:1903530	16515	650	3	1	8512	3	3	false	0.21206277927459138	0.4108716348445208	0.0	regulation of secretion by cell
GO:0005125	16515	183	3	2	384	2	1	false	0.22646050913843863	0.4333503569933085	9.501633491618328E-115	cytokine activity
GO:0090087	16515	662	3	1	2719	1	2	false	0.2434718646561063	0.46022120758166435	0.0	regulation of peptide transport
GO:0032880	16515	928	3	1	3765	1	2	false	0.2464807436922732	0.46029536472653426	0.0	regulation of protein localization
GO:0007267	16515	1687	3	2	5153	3	2	false	0.25131585121733435	0.46191823050877007	0.0	cell-cell signaling
GO:0050794	16515	8239	3	3	12995	3	2	false	0.2548219130141133	0.46191823050877007	0.0	regulation of cellular process
GO:0048534	16515	816	3	1	3162	1	2	false	0.2580645161287946	0.46191823050877007	0.0	hematopoietic or lymphoid organ development
GO:0035592	16515	519	3	1	1984	1	2	false	0.26159274193559334	0.46191823050877007	0.0	establishment of protein localization to extracellular region
GO:0005515	16515	5904	3	3	9221	3	1	false	0.26243731096287665	0.46191823050877007	0.0	protein binding
GO:0050789	16515	8917	3	3	13878	3	2	false	0.26523046784051957	0.46191823050877007	0.0	regulation of biological process
GO:0140352	16515	1405	3	1	13247	3	2	false	0.285650260667462	0.49195322670507347	0.0	export from cell
GO:0051049	16515	1594	3	1	5283	1	2	false	0.3017225061525284	0.5060336542127087	0.0	regulation of transport
GO:0051046	16515	692	3	1	2270	1	2	false	0.30484581497777946	0.5060336542127087	0.0	regulation of secretion
GO:0002573	16515	186	3	1	609	1	2	false	0.3054187192118385	0.5060336542127087	4.947439153860526E-162	myeloid leukocyte differentiation
GO:0050663	16515	199	3	1	1164	2	3	false	0.31281819444320674	0.5060336542127087	1.9025777468356598E-230	cytokine secretion
GO:0046903	16515	1477	3	1	4702	1	1	false	0.3141216503625501	0.5060336542127087	0.0	secretion
GO:0070201	16515	688	3	1	2163	1	2	false	0.31807674526151986	0.5060336542127087	0.0	regulation of establishment of protein localization
GO:0050714	16515	237	3	1	742	1	5	false	0.31940700808624983	0.5060336542127087	4.3741097621203014E-201	positive regulation of protein secretion
GO:0048583	16515	3777	3	2	9953	3	2	false	0.3227090591555676	0.5060336542127087	0.0	regulation of response to stimulus
GO:0048518	16515	5275	3	2	13878	3	2	false	0.32358231885316724	0.5060336542127087	0.0	positive regulation of biological process
GO:0065007	16515	9584	3	3	13878	3	1	false	0.32931968937529044	0.5060336542127087	0.0	biological regulation
GO:0051223	16515	642	3	1	1947	1	3	false	0.32973805855150695	0.5060336542127087	0.0	regulation of protein transport
GO:0044419	16515	1871	3	1	13878	3	1	false	0.3523978954526857	0.5355066058349636	0.0	interspecies interaction between organisms
GO:0048468	16515	1897	3	1	5006	1	3	false	0.3789452656821435	0.5702574386478858	0.0	cell development
GO:0045184	16515	1978	3	1	5129	1	2	false	0.3856502242142764	0.574767161088585	0.0	establishment of protein localization
GO:0002793	16515	253	3	1	634	1	3	false	0.3990536277603645	0.5890791647891095	1.938952191277264E-184	positive regulation of peptide secretion
GO:0070887	16515	2939	3	2	6418	3	2	false	0.4370353725088902	0.6252949019411671	0.0	cellular response to chemical stimulus
GO:0009607	16515	1277	3	1	7281	3	1	false	0.43932539175686763	0.6252949019411671	0.0	response to biotic stimulus
GO:0050708	16515	417	3	1	944	1	4	false	0.4417372881354533	0.6252949019411671	1.5851155306691098E-280	regulation of protein secretion
GO:0002791	16515	437	3	1	986	1	3	false	0.44320486815400545	0.6252949019411671	3.509597636446445E-293	regulation of peptide secretion
GO:0023061	16515	600	3	1	2361	2	2	false	0.4437576723453444	0.6252949019411671	0.0	signal release
GO:0002376	16515	2527	3	1	13878	3	1	false	0.45285703621140705	0.6323679334483612	0.0	immune system process
GO:0005488	16515	9221	3	3	11969	3	1	false	0.4572229480303556	0.63276390129201	0.0	binding
GO:0071705	16515	2183	3	1	4702	1	1	false	0.4642705231834458	0.636831248614461	0.0	nitrogen compound transport
GO:0033036	16515	2808	3	1	5875	1	1	false	0.47795744680895536	0.6498544232928779	0.0	macromolecule localization
GO:0071310	16515	2428	3	2	3396	2	2	false	0.5111060226799287	0.6888820305685994	0.0	cellular response to organic substance
GO:0051128	16515	2242	3	1	10141	3	2	false	0.52746114952122	0.697007764459041	0.0	regulation of cellular component organization
GO:0006955	16515	1668	3	1	7504	3	2	false	0.5296536948269346	0.697007764459041	0.0	immune response
GO:0071702	16515	2495	3	1	4702	1	1	false	0.5306252658462377	0.697007764459041	0.0	organic substance transport
GO:0042221	16515	3829	3	2	7281	3	1	false	0.5388045674707822	0.7018042685543802	0.0	response to chemical
GO:0032879	16515	2429	3	1	10462	3	2	false	0.5473615005749972	0.7070086049093713	0.0	regulation of localization
GO:0003674	16515	11969	3	3	14589	3	1	false	0.5521759367843886	0.7073328115833076	0.0	molecular_function
GO:0023056	16515	1745	3	1	6990	3	3	false	0.577581509070233	0.7338125729990664	0.0	positive regulation of signaling
GO:0010647	16515	1736	3	1	6661	3	3	false	0.5958603722064426	0.7399868379550522	0.0	positive regulation of cell communication
GO:0010033	16515	2958	3	2	3829	2	1	false	0.5967496854130652	0.7399868379550522	0.0	response to organic substance
GO:0007166	16515	2604	3	2	4610	3	1	false	0.5967635789960097	0.7399868379550522	0.0	cell surface receptor signaling pathway
GO:0048869	16515	3513	3	1	13027	3	2	false	0.6104894129143742	0.7509988809660952	0.0	cellular developmental process
GO:0048513	16515	3125	3	1	4812	1	2	false	0.6494181213633105	0.7925969197741191	0.0	animal organ development
GO:0051707	16515	1254	3	1	1873	1	2	false	0.6695141484244481	0.8107397891077301	0.0	response to other organism
GO:0004888	16515	596	3	1	850	1	1	false	0.7011764705885416	0.842498860009488	2.4718895390397115E-224	transmembrane signaling receptor activity
GO:0048522	16515	4621	3	1	12886	3	3	false	0.7361739634427935	0.8777458794894846	0.0	positive regulation of cellular process
GO:0023051	16515	3308	3	1	9004	3	2	false	0.7468841002013573	0.883717828482522	0.0	regulation of signaling
GO:0032502	16515	5265	3	1	13878	3	1	false	0.7609849240888042	0.8935807820739746	0.0	developmental process
GO:0010646	16515	3269	3	1	8383	3	2	false	0.7730216690126152	0.8943110100796887	0.0	regulation of cell communication
GO:0015833	16515	1929	3	1	2495	1	2	false	0.7731462925850212	0.8943110100796887	0.0	peptide transport
GO:0009987	16515	12841	3	3	13878	3	1	false	0.7921516040267216	0.9095073972158655	0.0	cellular process
GO:0051179	16515	5875	3	1	13878	3	1	false	0.808261700330652	0.9211806143474343	0.0	localization
GO:0051234	16515	4792	3	1	5875	1	1	false	0.8156595744665065	0.9228265258562666	0.0	establishment of localization
GO:0048731	16515	4127	3	1	4812	1	2	false	0.8576475477984249	0.9530225201128149	0.0	system development
GO:0071840	16515	6683	3	1	13878	3	1	false	0.8606764507703596	0.9530225201128149	0.0	cellular component organization or biogenesis
GO:0008150	16515	13878	3	3	14589	3	1	false	0.8607945342954457	0.9530225201128149	0.0	biological_process
GO:0016043	16515	6509	3	1	12854	3	2	false	0.8797525176564943	0.9599000443647746	0.0	cellular component organization
GO:0043207	16515	1256	3	1	2462	3	2	false	0.8826113597083829	0.9599000443647746	0.0	response to external biotic stimulus
GO:0030546	16515	387	3	2	411	2	1	false	0.8864874488164746	0.9599000443647746	2.2796487699229027E-39	signaling receptor activator activity
GO:0042886	16515	1950	3	1	2183	1	1	false	0.8932661475035535	0.9599000443647746	3.676E-321	amide transport
GO:0008104	16515	2531	3	1	2808	1	1	false	0.9013532763532341	0.9599000443647746	0.0	protein localization
GO:0032940	16515	1368	3	1	1513	1	2	false	0.9041639127564974	0.9599000443647746	8.433213512315943E-207	secretion by cell
GO:0048856	16515	4812	3	1	5265	1	1	false	0.9139601139625344	0.9636994398924683	0.0	anatomical structure development
GO:0110165	16515	10934	3	1	11845	1	1	false	0.9230899113551975	0.9667495693247	0.0	cellular anatomical entity
GO:0015031	16515	1899	3	1	2008	1	2	false	0.945717131473267	0.9789164057322974	2.850273740397961E-183	protein transport
GO:0030154	16515	3328	3	1	3513	1	1	false	0.9473384571602879	0.9789164057322974	6.4067112836E-314	cell differentiation
GO:0030097	16515	780	3	1	816	1	1	false	0.9558823529413423	0.9812037397742255	1.2301592088236886E-63	hemopoiesis
GO:0007275	16515	4343	3	1	6284	3	2	false	0.9705622978840065	0.9897181327106646	0.0	multicellular organism development
GO:0006810	16515	4702	3	1	4792	1	1	false	0.9812186978288634	0.99335201388903	1.9528703698435357E-193	transport
GO:0038023	16515	850	3	1	856	1	1	false	0.9929906542054951	0.99335201388903	1.862586969397614E-15	signaling receptor activity
GO:0005575	16515	11845	3	1	14589	3	1	false	0.9933520138890299	0.99335201388903	0.0	cellular_component
GO:0000000	16515	14589	3	3	0	0	0	true	1.0	1.0	1.0	Gene Ontology
