## Supplementary File S3 for "PIGNON: A protein-protein interaction-guided functional enrichment analysis for quantitative proteomics": table-mcl2_cluster1114-Parent-Child-Union-Benjamini-Hochberg.txt

ID	Pop.total	Pop.term	Study.total	Study.term	Pop.family	Study.family	nparents	is.trivial	p	p.adjusted	p.min	name
GO:0048489	16515	40	3	3	4703	3	3	false	5.702434955831403E-7	1.1005699464754608E-4	1.2270912241020576E-99	synaptic vesicle transport
GO:0030117	16515	91	3	3	6363	3	3	false	2.830694002971268E-6	1.8505914957531037E-4	1.8992109232480043E-206	membrane coat
GO:0048475	16515	91	3	3	6329	3	1	false	2.876567091844203E-6	1.8505914957531037E-4	3.103347573546092E-206	coated membrane
GO:0030119	16515	38	3	3	1005	3	2	false	5.0013484550839194E-5	0.002413150629577991	8.787205365108103E-70	AP-type membrane coat adaptor complex
GO:0008088	16515	60	3	3	1353	3	2	false	8.308094320404072E-5	0.0031833228243489803	4.1588115624613614E-106	axo-dendritic transport
GO:0099568	16515	282	3	3	6076	3	1	false	9.896340386577141E-5	0.0031833228243489803	0.0	cytoplasmic region
GO:0120111	16515	82	3	3	1183	3	2	false	3.217634719404675E-4	0.008170352936049417	8.718925535001856E-129	neuron projection cytoplasm
GO:0007017	16515	896	3	3	12841	3	1	false	3.386674792144836E-4	0.008170352936049417	0.0	microtubule-based process
GO:0098930	16515	51	3	3	609	3	2	false	5.559384315473745E-4	0.011921790809849253	1.2901176120836754E-75	axonal transport
GO:1904115	16515	55	3	3	615	3	2	false	6.800304464939719E-4	0.013124587617333658	6.260923144545972E-80	axon cytoplasm
GO:0099111	16515	440	3	3	4764	3	2	false	7.829780403014006E-4	0.013737705616197303	0.0	microtubule-based transport
GO:0097479	16515	52	3	3	518	3	1	false	9.595630575341398E-4	0.01543297250867408	8.166180132056565E-73	synaptic vesicle localization
GO:0072384	16515	77	3	3	718	3	2	false	0.001190718108988054	0.017677584233438032	1.1929162407887686E-105	organelle transport along microtubule
GO:0099518	16515	64	3	3	570	3	2	false	0.001356990337176655	0.018707081076792458	2.1081591228683625E-86	vesicle cytoskeletal trafficking
GO:0098796	16515	1005	3	3	8532	3	2	false	0.0016300498557558828	0.020973308144059025	0.0	membrane protein complex
GO:0005623	16515	1465	3	3	11845	3	1	false	0.0018885471607278331	0.02252051607542225	0.0	cell
GO:0032838	16515	243	3	3	1927	3	2	false	0.001983672400425794	0.02252051607542225	2.871508E-316	plasma membrane bounded cell projection cytoplasm
GO:0051656	16515	691	3	3	4820	3	2	false	0.002935456167345629	0.03147461334987258	0.0	establishment of organelle localization
GO:0051649	16515	801	3	3	5310	3	3	false	0.003421614847315543	0.03475640344904736	0.0	establishment of localization in cell
GO:0030742	16515	23	3	1	5904	1	1	false	0.0038956639566295036	0.03759315718147471	4.951794478165972E-65	GTP-dependent protein binding
GO:0006928	16515	2076	3	3	12841	3	1	false	0.00422045363643307	0.03878797865864679	0.0	movement of cell or subcellular component
GO:0046907	16515	1873	3	3	11294	3	3	false	0.004555010980737778	0.03995986905829051	0.0	intracellular transport
GO:0042995	16515	1906	3	3	10934	3	1	false	0.005290135300371416	0.044003647970817704	0.0	cell projection
GO:0099514	16515	16	3	3	86	3	2	false	0.005471956224350388	0.044003647970817704	1.0344828145516097E-17	synaptic vesicle cytoskeletal transport
GO:0012506	16515	733	3	3	3955	3	2	false	0.006344866161145002	0.048982366764039414	0.0	vesicle membrane
GO:0033059	16515	48	3	1	12844	3	2	false	0.01117048034371627	0.08008799904838193	8.212639009469201E-137	cellular pigmentation
GO:0097708	16515	2016	3	3	9006	3	2	false	0.011204020592260684	0.08008799904838193	0.0	intracellular vesicle
GO:0007018	16515	540	3	3	2358	3	2	false	0.011958759480843783	0.08243002070724463	0.0	microtubule-based movement
GO:0030705	16515	465	3	3	1873	3	1	false	0.015227707116667643	0.1013430163281674	0.0	cytoskeleton-dependent intracellular transport
GO:0048753	16515	25	3	1	1472	1	2	false	0.016983695652163924	0.10926177536225458	1.2076934720896998E-54	pigment granule organization
GO:0031982	16515	2029	3	3	7507	3	1	false	0.019723231573346545	0.11916217274203668	0.0	vesicle
GO:0043473	16515	92	3	1	13878	3	1	false	0.019757458692980175	0.11916217274203668	1.3551151082350775E-239	pigmentation
GO:0051640	16515	807	3	3	2730	3	1	false	0.025762850194921017	0.1506736390187805	0.0	organelle localization
GO:0048007	16515	6	3	1	175	1	2	false	0.034285714285715745	0.19462184873950408	2.7335411602309993E-11	antigen processing and presentation, exogenous lipid antigen via MHC class Ib
GO:0031410	16515	2016	3	3	6076	3	2	false	0.036491037347099776	0.20122200594257877	0.0	cytoplasmic vesicle
GO:0031090	16515	3159	3	3	9284	3	2	false	0.03937053234941248	0.2110697984287947	0.0	organelle membrane
GO:0030659	16515	712	3	3	2028	3	2	false	0.04315655829430538	0.2251139392108362	0.0	cytoplasmic vesicle membrane
GO:0099517	16515	16	3	3	43	3	2	false	0.04537719795802637	0.23046840015523917	3.770992892805634E-12	synaptic vesicle transport along microtubule
GO:0072665	16515	55	3	1	1178	1	1	false	0.046689303904908275	0.23105219624736661	5.582260298754358E-96	protein localization to vacuole
GO:0048490	16515	16	3	3	42	3	2	false	0.04878048780487895	0.23536585365854093	6.005655347801604E-12	anterograde synaptic vesicle transport
GO:0050817	16515	313	3	1	6028	1	1	false	0.05192435301937281	0.24442439348143785	0.0	coagulation
GO:0098590	16515	2390	3	3	6329	3	2	false	0.05380826298071116	0.24726177988755368	0.0	plasma membrane region
GO:0045184	16515	1978	3	3	5129	3	2	false	0.0573028026770195	0.251825662394511	0.0	establishment of protein localization
GO:0001865	16515	5	3	1	86	1	1	false	0.05813953488372127	0.251825662394511	2.8713930063547988E-8	NK T cell differentiation
GO:0050865	16515	499	3	1	8443	1	2	false	0.059102214852388306	0.251825662394511	0.0	regulation of cell activation
GO:0032991	16515	4639	3	3	11845	3	1	false	0.060047788813064225	0.251825662394511	0.0	protein-containing complex
GO:0050867	16515	310	3	1	5055	1	3	false	0.061325420375865365	0.251825662394511	0.0	positive regulation of cell activation
GO:0045785	16515	378	3	1	5701	1	3	false	0.06630415716527947	0.2641573994864621	0.0	positive regulation of cell adhesion
GO:1903708	16515	168	3	1	2505	1	5	false	0.06706586826340229	0.2641573994864621	7.778440961046042E-267	positive regulation of hemopoiesis
GO:0030155	16515	631	3	1	9139	1	2	false	0.06904475325534028	0.26651274756561344	0.0	regulation of cell adhesion
GO:0006623	16515	36	3	1	493	1	3	false	0.07302231237323834	0.27633933898107843	1.5734362412423081E-55	protein targeting to vacuole
GO:0051179	16515	5875	3	3	13878	3	1	false	0.0758429210645628	0.28149391856655037	0.0	localization
GO:0072666	16515	44	3	1	545	1	2	false	0.08073394495413429	0.2845674967234441	6.2789917675267E-66	establishment of protein localization to vacuole
GO:0047496	16515	43	3	3	98	3	2	false	0.0811395434462413	0.2845674967234441	8.136898935330265E-29	vesicle transport along microtubule
GO:0007034	16515	131	3	1	4702	3	1	false	0.08129126526608729	0.2845674967234441	4.4956951669857444E-259	vacuolar transport
GO:0002475	16515	18	3	1	218	1	1	false	0.08256880733944492	0.2845674967234441	1.0651895908914654E-26	antigen processing and presentation via MHC class Ib
GO:0019882	16515	218	3	1	2527	1	1	false	0.0862683023346665	0.2921014447472041	1.245E-321	antigen processing and presentation
GO:0051136	16515	5	3	1	55	1	2	false	0.09090909090908984	0.3025078369905921	2.8745866703690744E-7	regulation of NK T cell differentiation
GO:0051138	16515	4	3	1	43	1	3	false	0.09302325581395285	0.3042964130863203	8.103071063933345E-6	positive regulation of NK T cell differentiation
GO:0005774	16515	390	3	1	4059	1	3	false	0.09608277900967076	0.3090662724811076	0.0	vacuolar membrane
GO:0071705	16515	2183	3	3	4702	3	1	false	0.09999848344333055	0.31215791712607666	0.0	nitrogen compound transport
GO:0051641	16515	2730	3	3	5875	3	1	false	0.1002787091285842	0.31215791712607666	0.0	cellular localization
GO:0006886	16515	1362	3	3	2870	3	3	false	0.10675360484945016	0.32671147622631436	0.0	intracellular protein transport
GO:0033036	16515	2808	3	3	5875	3	1	false	0.1091252794366004	0.32671147622631436	0.0	macromolecule localization
GO:0019902	16515	238	3	1	2163	1	1	false	0.11003236245963954	0.32671147622631436	0.0	phosphatase binding
GO:1902107	16515	132	3	1	1158	1	4	false	0.11398963730565394	0.33333333333320014	1.027575631267334E-177	positive regulation of leukocyte differentiation
GO:0050878	16515	455	3	1	3583	1	1	false	0.12698855707515305	0.3658028584403663	0.0	regulation of body fluid levels
GO:0030123	16515	9	3	2	38	3	1	false	0.1337126600284501	0.3692101676271547	6.134531251878674E-9	AP-3 adaptor complex
GO:0002521	16515	452	3	1	3353	1	2	false	0.13480465254984159	0.3692101676271547	0.0	leukocyte differentiation
GO:0071944	16515	5612	3	3	10934	3	1	false	0.1351769837443055	0.3692101676271547	0.0	cell periphery
GO:1902105	16515	240	3	1	1767	1	3	false	0.13582342954159576	0.3692101676271547	4.608668090897521E-304	regulation of leukocyte differentiation
GO:0005737	16515	6076	3	3	11683	3	2	false	0.14063299716086664	0.3747506209488278	0.0	cytoplasm
GO:0002682	16515	1311	3	1	9249	1	2	false	0.1417450535195048	0.3747506209488278	0.0	regulation of immune system process
GO:0002684	16515	887	3	1	6068	1	3	false	0.14617666446958225	0.37491374953429	0.0	positive regulation of immune system process
GO:1903706	16515	406	3	1	2745	1	3	false	0.14790528233154493	0.37491374953429	0.0	regulation of hemopoiesis
GO:0071702	16515	2495	3	3	4702	3	1	false	0.1493201933787548	0.37491374953429	0.0	organic substance transport
GO:0045597	16515	884	3	1	5910	1	4	false	0.14957698815616752	0.37491374953429	0.0	positive regulation of cell differentiation
GO:0002520	16515	859	3	1	5348	1	2	false	0.16062079281931146	0.3963363465795773	0.0	immune system development
GO:0051094	16515	1228	3	1	7511	1	3	false	0.16349354280371506	0.3963363465795773	0.0	positive regulation of developmental process
GO:0043005	16515	1047	3	3	1906	3	1	false	0.16554262454054566	0.3963363465795773	0.0	neuron projection
GO:0006622	16515	20	3	1	119	1	3	false	0.168067226890759	0.3963363465795773	4.073011819983492E-23	protein targeting to lysosome
GO:0009611	16515	602	3	1	3575	1	1	false	0.168391608391323	0.3963363465795773	0.0	response to wounding
GO:0051650	16515	503	3	3	897	3	3	false	0.1758676417401536	0.4046414112204429	2.696098455078724E-266	establishment of vesicle localization
GO:0045621	16515	87	3	1	494	1	4	false	0.17611336032392333	0.4046414112204429	2.945789461897753E-99	positive regulation of lymphocyte differentiation
GO:0045595	16515	1604	3	1	8813	1	3	false	0.18200385793774987	0.4106408943188259	0.0	regulation of cell differentiation
GO:0000323	16515	673	3	1	3678	1	1	false	0.18297988037004675	0.4106408943188259	0.0	lytic vacuole
GO:0030424	16515	602	3	3	1047	3	1	false	0.18968262753972337	0.42079019672605295	3.60013370824989E-309	axon
GO:0016020	16515	6329	3	3	10934	3	1	false	0.19390158536551774	0.4214034331678447	0.0	membrane
GO:0051240	16515	1553	3	1	7916	1	3	false	0.19618494189035546	0.4214034331678447	0.0	positive regulation of multicellular organismal process
GO:0002696	16515	304	3	1	1547	1	4	false	0.19650937297982393	0.4214034331678447	0.0	positive regulation of leukocyte activation
GO:0030662	16515	169	3	1	2223	3	4	false	0.21125854143275102	0.4480538296320983	6.97925402456573E-259	coated vesicle membrane
GO:0070727	16515	2015	3	3	3370	3	2	false	0.2136364225634911	0.44817206037775853	0.0	cellular macromolecule localization
GO:0050793	16515	2287	3	1	9945	1	2	false	0.22996480643445902	0.4772387918478558	0.0	regulation of developmental process
GO:0046635	16515	56	3	1	240	1	3	false	0.2333333333333316	0.4790780141843936	3.894846379161416E-56	positive regulation of alpha-beta T cell activation
GO:0045582	16515	76	3	1	319	1	4	false	0.23824451410657022	0.48401253918492687	1.6437880099942603E-75	positive regulation of T cell differentiation
GO:0045619	16515	150	3	1	604	1	3	false	0.24834437086096697	0.49425717586111495	2.489666757613444E-146	regulation of lymphocyte differentiation
GO:0022610	16515	1260	3	1	13878	3	1	false	0.24840904693537902	0.49425717586111495	0.0	biological adhesion
GO:0002694	16515	468	3	1	1827	1	3	false	0.25615763546792225	0.4980645161285736	0.0	regulation of leukocyte activation
GO:0046634	16515	82	3	1	319	1	2	false	0.2570532915360393	0.4980645161285736	2.1420139943141881E-78	regulation of alpha-beta T cell activation
GO:0048534	16515	816	3	1	3162	1	2	false	0.2580645161287946	0.4980645161285736	0.0	hematopoietic or lymphoid organ development
GO:0051648	16515	518	3	3	807	3	1	false	0.26391589505092283	0.5043145321270109	8.105257218839552E-228	vesicle localization
GO:0001775	16515	1263	3	1	12841	3	1	false	0.26701847533669537	0.5052408405880608	0.0	cell activation
GO:0046631	16515	116	3	1	422	1	1	false	0.27488151658762633	0.511720685895509	3.8716569327656174E-107	alpha-beta T cell activation
GO:0051239	16515	2782	3	1	10089	1	2	false	0.27574586182970434	0.511720685895509	0.0	regulation of multicellular organismal process
GO:0022409	16515	241	3	1	852	1	3	false	0.2828638497650997	0.5199306952825166	1.3207425402735992E-219	positive regulation of cell-cell adhesion
GO:0016050	16515	1460	3	1	4814	1	1	false	0.3032820938934419	0.5522023030323989	0.0	vesicle organization
GO:0046637	16515	55	3	1	174	1	3	false	0.3160919540229967	0.570147169405966	1.101517519027427E-46	regulation of alpha-beta T cell differentiation
GO:0045580	16515	124	3	1	384	1	3	false	0.3229166666667066	0.5764881587369344	2.855143408094901E-104	regulation of T cell differentiation
GO:0046638	16515	42	3	1	129	1	4	false	0.3255813953488386	0.5764881587369344	5.953179988430064E-35	positive regulation of alpha-beta T cell differentiation
GO:0048003	16515	6	3	1	18	1	1	false	0.3333333333333344	0.5848484848484867	5.3867700926524536E-5	antigen processing and presentation of lipid antigen via MHC class Ib
GO:0030131	16515	23	3	2	58	3	2	false	0.3443738656987371	0.594966595183634	1.1364634933673295E-16	clathrin adaptor complex
GO:2000026	16515	1794	3	1	5196	1	3	false	0.345265588914855	0.594966595183634	0.0	regulation of multicellular organismal development
GO:0030135	16515	274	3	1	2016	3	1	false	0.35498305257935464	0.606298488033765	0.0	coated vesicle
GO:0046632	16515	86	3	1	235	1	2	false	0.36595744680847997	0.6148506539392771	1.7321330329953772E-66	alpha-beta T cell differentiation
GO:0019899	16515	2163	3	1	5904	1	1	false	0.3663617886166677	0.6148506539392771	0.0	enzyme binding
GO:0050870	16515	189	3	1	508	1	4	false	0.37204724409456225	0.6166964527750829	6.580532867089402E-145	positive regulation of T cell activation
GO:0065008	16515	3583	3	1	9584	1	1	false	0.373852253754843	0.6166964527750829	0.0	regulation of biological quality
GO:0022407	16515	368	3	1	969	1	2	false	0.3797729618161456	0.6211540816145432	1.4663086252680296E-278	regulation of cell-cell adhesion
GO:0030098	16515	308	3	1	746	1	2	false	0.41286863270765706	0.6594264795605216	8.01678692437044E-219	lymphocyte differentiation
GO:0051251	16515	269	3	1	651	1	3	false	0.4132104454684448	0.6594264795605216	6.437620098865384E-191	positive regulation of lymphocyte activation
GO:0007159	16515	308	3	1	745	1	1	false	0.4134228187918296	0.6594264795605216	1.365416220452581E-218	leukocyte cell-cell adhesion
GO:0030217	16515	212	3	1	498	1	2	false	0.42570281124504683	0.673447889920443	8.428030331917268E-147	T cell differentiation
GO:0045321	16515	1132	3	1	2605	1	2	false	0.43454894433802654	0.6810773591053338	0.0	leukocyte activation
GO:0008089	16515	42	3	3	55	3	2	false	0.4375833809795927	0.6810773591053338	6.890929718969019E-13	anterograde axonal transport
GO:0030665	16515	106	3	1	237	1	2	false	0.44725738396625836	0.6905654008439029	3.258913058416741E-70	clathrin-coated vesicle membrane
GO:0002376	16515	2527	3	1	13878	3	1	false	0.45285703621140705	0.6936619681650918	0.0	immune system process
GO:0015833	16515	1929	3	3	2495	3	2	false	0.4619890629463529	0.702077867312174	0.0	peptide transport
GO:0006950	16515	3575	3	1	7281	1	1	false	0.4910039829684965	0.7355927758331784	0.0	response to stress
GO:0030118	16515	45	3	2	91	3	1	false	0.49166563773305705	0.7355927758331784	4.8686031033604515E-27	clathrin coat
GO:0034613	16515	2012	3	3	2533	3	2	false	0.5010084700460805	0.7438048824530272	0.0	cellular protein localization
GO:0120025	16515	1906	3	3	2390	3	2	false	0.507033258137316	0.7470031971030686	0.0	plasma membrane bounded cell projection
GO:0005765	16515	344	3	1	673	1	2	false	0.5111441307578012	0.7473546760322396	9.807028884111846E-202	lysosomal membrane
GO:0043227	16515	7507	3	3	9283	3	1	false	0.5288116146810081	0.7673732453641697	0.0	membrane-bounded organelle
GO:0005575	16515	11845	3	3	14589	3	1	false	0.5351899274240102	0.7708332536778654	0.0	cellular_component
GO:0051234	16515	4792	3	3	5875	3	1	false	0.542596114753176	0.7728263392743713	0.0	establishment of localization
GO:0050863	16515	289	3	1	529	1	2	false	0.5463137996218613	0.7728263392743713	1.585799631091161E-157	regulation of T cell activation
GO:0046649	16515	621	3	1	1132	1	1	false	0.5485865724382842	0.7728263392743713	0.0	lymphocyte activation
GO:0072594	16515	534	3	1	2220	3	2	false	0.5621475903044557	0.7861919197736229	0.0	establishment of protein localization to organelle
GO:0098805	16515	1574	3	1	6329	3	1	false	0.5759880345968287	0.7997531703394816	0.0	whole membrane
GO:0098609	16515	745	3	1	1255	1	1	false	0.5936254980083338	0.8089302938857965	0.0	cell-cell adhesion
GO:0051249	16515	406	3	1	678	1	2	false	0.5988200589969784	0.8089302938857965	1.5695330356692712E-197	regulation of lymphocyte activation
GO:0043229	16515	9004	3	3	10673	3	2	false	0.600377349441901	0.8089302938857965	0.0	intracellular organelle
GO:0007596	16515	310	3	1	513	1	3	false	0.604288499025293	0.8089302938857965	7.893999225305661E-149	blood coagulation
GO:1903039	16515	206	3	1	340	1	3	false	0.605882352941088	0.8089302938857965	2.187934877513681E-98	positive regulation of leukocyte cell-cell adhesion
GO:0048869	16515	3513	3	1	13027	3	2	false	0.6104894129143742	0.8089302938857965	0.0	cellular developmental process
GO:0043226	16515	9283	3	3	10934	3	1	false	0.6119369062555766	0.8089302938857965	0.0	organelle
GO:0061462	16515	34	3	1	55	1	1	false	0.6181818181818137	0.81162646876932	1.1880310858726769E-15	protein localization to lysosome
GO:0005515	16515	5904	3	1	9221	1	1	false	0.6402776271612878	0.8300509763120457	0.0	protein binding
GO:0030136	16515	177	3	1	274	1	1	false	0.6459854014597985	0.8300509763120457	9.172860720852975E-77	clathrin-coated vesicle
GO:0005886	16515	5537	3	3	6400	3	2	false	0.6475180963728178	0.8300509763120457	0.0	plasma membrane
GO:0048513	16515	3125	3	1	4812	1	2	false	0.6494181213633105	0.8300509763120457	0.0	animal organ development
GO:0006605	16515	406	3	1	1362	3	1	false	0.6545099873407062	0.831055444452344	0.0	protein targeting
GO:0042110	16515	422	3	1	621	1	1	false	0.6795491143318819	0.8572090135036157	2.0350217108907248E-168	T cell activation
GO:0007275	16515	4343	3	1	6284	1	2	false	0.6911203055396322	0.8620347394540231	0.0	multicellular organism development
GO:0007599	16515	315	3	1	455	1	1	false	0.6923076923076352	0.8620347394540231	2.6494842979810975E-121	hemostasis
GO:0005622	16515	10525	3	3	11845	3	1	false	0.7015317340347604	0.8629929871966793	0.0	intracellular
GO:1903037	16515	278	3	1	396	1	2	false	0.7020202020200965	0.8629929871966793	3.9608440227055116E-104	regulation of leukocyte cell-cell adhesion
GO:0042886	16515	1950	3	3	2183	3	1	false	0.7126417395824258	0.8705054160722037	3.676E-321	amide transport
GO:0007041	16515	95	3	1	131	1	1	false	0.725190839694656	0.8802630947237019	4.535969382485117E-33	lysosomal transport
GO:0008104	16515	2531	3	3	2808	3	1	false	0.732207735776642	0.8811180720287881	0.0	protein localization
GO:0048522	16515	4621	3	1	12886	3	3	false	0.7361739634427935	0.8811180720287881	0.0	positive regulation of cellular process
GO:0006996	16515	4814	3	1	6509	1	1	false	0.7395913350707962	0.8811180720287881	0.0	organelle organization
GO:0032502	16515	5265	3	1	13878	3	1	false	0.7609849240888042	0.8965280359544953	0.0	developmental process
GO:0048518	16515	5275	3	1	13878	3	2	false	0.76181656941211	0.8965280359544953	0.0	positive regulation of biological process
GO:0005488	16515	9221	3	1	11969	1	1	false	0.7704068844477681	0.9011425981722379	0.0	binding
GO:0019903	16515	186	3	1	238	1	1	false	0.7815126050419079	0.9049423925996111	8.720950114013396E-54	protein phosphatase binding
GO:0110165	16515	10934	3	3	11845	3	1	false	0.786543683336195	0.9049423925996111	0.0	cellular anatomical entity
GO:0009987	16515	12841	3	3	13878	3	1	false	0.7921516040267216	0.9049423925996111	0.0	cellular process
GO:0010970	16515	435	3	3	470	3	2	false	0.7924106961105402	0.9049423925996111	1.1339005228704009E-53	transport along microtubule
GO:0019884	16515	175	3	1	218	1	1	false	0.8027522935779051	0.9113599568266805	1.433124354985921E-46	antigen processing and presentation of exogenous antigen
GO:0032501	16515	6028	3	1	13878	3	1	false	0.8190509873980014	0.9199406486843735	0.0	multicellular organismal process
GO:0005773	16515	3678	3	1	8452	3	2	false	0.8198434796565401	0.9199406486843735	0.0	vacuole
GO:0042060	16515	505	3	1	602	1	1	false	0.8388704318937582	0.9358496725751175	8.253237307151272E-115	wound healing
GO:0015031	16515	1899	3	3	2008	3	2	false	0.8457587392726389	0.9381117050552833	2.850273740397961E-183	protein transport
GO:0048731	16515	4127	3	1	4812	1	2	false	0.8576475477984249	0.9386064695989887	0.0	system development
GO:0071840	16515	6683	3	1	13878	3	1	false	0.8606764507703596	0.9386064695989887	0.0	cellular component organization or biogenesis
GO:0008150	16515	13878	3	3	14589	3	1	false	0.8607945342954457	0.9386064695989887	0.0	biological_process
GO:0016043	16515	6509	3	1	12854	3	2	false	0.8797525176564943	0.95103853316159	0.0	cellular component organization
GO:0098852	16515	344	3	1	390	1	1	false	0.8820512820514228	0.95103853316159	5.6465436715168856E-61	lytic vacuole membrane
GO:0050896	16515	7281	3	1	13878	3	1	false	0.8926121448533996	0.9570785775372562	0.0	response to stimulus
GO:0048856	16515	4812	3	1	5265	1	1	false	0.9139601139625344	0.9745541546672328	0.0	anatomical structure development
GO:0033365	16515	1178	3	1	2012	3	1	false	0.9289280430281293	0.980317460317465	0.0	protein localization to organelle
GO:0098588	16515	1881	3	1	3159	3	1	false	0.9338795056344316	0.980317460317465	0.0	bounding membrane of organelle
GO:0006810	16515	4702	3	3	4792	3	1	false	0.9446963562444106	0.980317460317465	1.9528703698435357E-193	transport
GO:0030154	16515	3328	3	1	3513	1	1	false	0.9473384571602879	0.980317460317465	6.4067112836E-314	cell differentiation
GO:0050794	16515	8239	3	1	12995	3	2	false	0.9509969671442356	0.980317460317465	0.0	regulation of cellular process
GO:0050789	16515	8917	3	1	13878	3	2	false	0.9543376509749695	0.980317460317465	0.0	regulation of biological process
GO:0030097	16515	780	3	1	816	1	1	false	0.9558823529413423	0.980317460317465	1.2301592088236886E-63	hemopoiesis
GO:0032438	16515	24	3	1	25	1	1	false	0.9600000000000045	0.980317460317465	0.04000000000000006	melanosome organization
GO:0065007	16515	9584	3	1	13878	3	1	false	0.970392899401802	0.9857148925502515	0.0	biological regulation
GO:0043231	16515	7335	3	1	9029	3	2	false	0.9934052843150641	0.9960317460319057	0.0	intracellular membrane-bounded organelle
GO:0003674	16515	11969	3	1	14589	3	1	false	0.9942134571920631	0.9960317460319057	0.0	molecular_function
GO:0007155	16515	1255	3	1	1260	1	1	false	0.9960317460319057	0.9960317460319057	3.808723211297523E-14	cell adhesion
GO:0000000	16515	14589	3	3	0	0	0	true	1.0	1.0	1.0	Gene Ontology
GO:0005764	16515	673	3	1	673	1	1	true	1.0	1.0	1.0	lysosome
