## Supplementary File S3 for "PIGNON: A protein-protein interaction-guided functional enrichment analysis for quantitative proteomics": table-mcl2_cluster1115-Parent-Child-Union-Benjamini-Hochberg.txt

ID	Pop.total	Pop.term	Study.total	Study.term	Pop.family	Study.family	nparents	is.trivial	p	p.adjusted	p.min	name
GO:0032039	16515	21	3	1	6237	3	2	false	0.010068647208780935	0.5147589269958123	1.0678052297621136E-60	integrator complex
GO:0016209	16515	78	3	1	11970	2	2	false	0.012990660291887425	0.5147589269958123	1.1799331428031769E-203	antioxidant activity
GO:0034367	16515	26	3	1	1711	1	1	false	0.015195791934543063	0.5147589269958123	4.207506349916248E-58	protein-containing complex remodeling
GO:0034381	16515	47	3	1	6112	2	4	false	0.015321696948462468	0.5147589269958123	3.459851192154632E-119	plasma lipoprotein particle clearance
GO:0032994	16515	37	3	1	4639	2	1	false	0.015889805398618714	0.5147589269958123	3.4958189436114053E-93	protein-lipid complex
GO:0097006	16515	77	3	1	8917	2	1	false	0.01719677603029199	0.5147589269958123	1.3740055996977475E-191	regulation of plasma lipoprotein particle levels
GO:0065005	16515	30	3	1	1467	1	2	false	0.02044989775050665	0.5147589269958123	3.6341862006495356E-63	protein-lipid complex assembly
GO:0042157	16515	111	3	1	5250	1	1	false	0.021142857142898524	0.5147589269958123	6.563890444493433E-233	lipoprotein metabolic process
GO:1990748	16515	101	3	1	12841	3	3	false	0.023412993717694508	0.5147589269958123	1.503434732109384E-255	cellular detoxification
GO:0098754	16515	112	3	1	13878	3	2	false	0.02401783321010046	0.5147589269958123	3.5472569958425475E-282	detoxification
GO:0071827	16515	76	3	1	6029	2	2	false	0.02505463803961918	0.5147589269958123	1.5238552771101905E-176	plasma lipoprotein particle organization
GO:0001650	16515	126	3	1	10934	3	2	false	0.034177296718497875	0.64367242153171	6.353008162758529E-298	fibrillar center
GO:0005615	16515	165	3	1	10934	3	2	false	0.04459590981121574	0.745345245053117	0.0	extracellular space
GO:0071825	16515	79	3	1	1711	1	1	false	0.04617182933957362	0.745345245053117	2.0852762038662194E-138	protein-lipid complex subunit organization
GO:0005319	16515	77	3	1	1260	1	2	false	0.0611111111111376	0.8254870129869861	2.9037964107714444E-125	lipid transporter activity
GO:0009743	16515	208	3	1	3035	1	2	false	0.0685337726523878	0.8254870129869861	0.0	response to carbohydrate
GO:0097237	16515	214	3	1	3046	1	2	false	0.07025607353893891	0.8254870129869861	0.0	cellular response to toxic substance
GO:0043628	16515	31	3	1	439	1	2	false	0.07061503416855858	0.8254870129869861	2.949014767908368E-48	ncRNA 3'-end processing
GO:0016073	16515	31	3	1	430	1	1	false	0.07209302325582358	0.8254870129869861	5.736657832051553E-48	snRNA metabolic process
GO:0015850	16515	190	3	1	2495	1	1	false	0.07615230460919387	0.8254870129869861	5.6248850294533935E-291	organic hydroxy compound transport
GO:0016180	16515	27	3	1	352	1	2	false	0.07670454545454296	0.8254870129869861	5.305025387200393E-41	snRNA processing
GO:0022411	16515	554	3	1	6509	1	1	false	0.08511292057129238	0.8743418204141854	0.0	cellular component disassembly
GO:0006869	16515	277	3	1	2518	1	2	false	0.11000794281174245	0.9769344992576927	0.0	lipid transport
GO:0010876	16515	314	3	1	2808	1	1	false	0.11182336182332525	0.9769344992576927	0.0	lipid localization
GO:0034365	16515	3	3	1	26	1	1	false	0.11538461538461521	0.9769344992576927	3.846153846153832E-4	discoidal high-density lipoprotein particle
GO:0009636	16515	467	3	1	3829	1	1	false	0.1219639592582154	0.9769344992576927	0.0	response to toxic substance
GO:0032987	16515	47	3	1	384	1	2	false	0.12239583333334646	0.9769344992576927	1.6759348012710548E-61	protein-lipid complex disassembly
GO:0006720	16515	115	3	1	922	1	1	false	0.12472885032540043	0.9769344992576927	5.573338360738543E-150	isoprenoid metabolic process
GO:0055088	16515	131	3	1	1045	1	1	false	0.12535885167465968	0.9769344992576927	1.3175311171530984E-170	lipid homeostasis
GO:0002521	16515	452	3	1	3353	1	2	false	0.13480465254984159	0.9899795790594783	0.0	leukocyte differentiation
GO:0008289	16515	670	3	1	9221	2	1	false	0.1400482629374338	0.9899795790594783	0.0	lipid binding
GO:0031123	16515	131	3	1	873	1	1	false	0.15005727376866873	0.9899795790594783	1.31676020562302E-159	RNA 3'-end processing
GO:0002520	16515	859	3	1	5348	1	2	false	0.16062079281931146	0.9899795790594783	0.0	immune system development
GO:0005215	16515	1093	3	1	11969	2	1	false	0.1743062123947276	0.9899795790594783	0.0	transporter activity
GO:0005730	16515	890	3	1	5098	1	2	false	0.17457826598652001	0.9899795790594783	0.0	nucleolus
GO:0005576	16515	681	3	1	10934	3	1	false	0.17546755859952162	0.9899795790594783	0.0	extracellular region
GO:0032984	16515	353	3	1	1882	1	2	false	0.18756641870336366	0.9899795790594783	0.0	protein-containing complex disassembly
GO:0005634	16515	3375	3	2	7335	2	1	false	0.21167902750705916	0.9899795790594783	0.0	nucleus
GO:0034358	16515	35	3	1	165	1	2	false	0.21212121212122168	0.9899795790594783	1.2320072870043595E-36	plasma lipoprotein particle
GO:0034384	16515	10	3	1	47	1	1	false	0.21276595744680785	0.9899795790594783	1.931222690025933E-10	high-density lipoprotein particle clearance
GO:0031328	16515	1186	3	1	5530	1	4	false	0.21446654611146163	0.9899795790594783	0.0	positive regulation of cellular biosynthetic process
GO:0009891	16515	1233	3	1	5739	1	3	false	0.21484579195059936	0.9899795790594783	0.0	positive regulation of biosynthetic process
GO:0043691	16515	16	3	1	71	1	1	false	0.2253521126760582	0.9899795790594783	3.1234669899124287E-16	reverse cholesterol transport
GO:0015918	16515	81	3	1	351	1	2	false	0.23076923076925165	0.9899795790594783	8.903145592738399E-82	sterol transport
GO:0006900	16515	613	3	1	2654	1	3	false	0.23097211755843658	0.9899795790594783	0.0	vesicle budding from membrane
GO:0045893	16515	564	3	1	2440	1	4	false	0.23114754098389434	0.9899795790594783	0.0	positive regulation of transcription, DNA-templated
GO:0010557	16515	1109	3	1	4648	1	4	false	0.23859724612644276	0.9899795790594783	0.0	positive regulation of macromolecule biosynthetic process
GO:0034660	16515	430	3	1	3298	2	1	false	0.243799010180901	0.9899795790594783	0.0	ncRNA metabolic process
GO:0140110	16515	1582	3	1	11969	2	1	false	0.24688898024482392	0.9899795790594783	0.0	transcription regulator activity
GO:0005543	16515	409	3	1	1634	1	2	false	0.2503059975519952	0.9899795790594783	0.0	phospholipid binding
GO:0006897	16515	537	3	1	2131	1	3	false	0.25199436884102927	0.9899795790594783	0.0	endocytosis
GO:0048534	16515	816	3	1	3162	1	2	false	0.2580645161287946	0.9899795790594783	0.0	hematopoietic or lymphoid organ development
GO:0043933	16515	1711	3	1	6509	1	1	false	0.2628667998149334	0.9899795790594783	0.0	protein-containing complex subunit organization
GO:0001775	16515	1263	3	1	12841	3	1	false	0.26701847533669537	0.9899795790594783	0.0	cell activation
GO:0030183	16515	115	3	1	415	1	2	false	0.2771084337349264	0.9899795790594783	9.682588816146047E-106	B cell differentiation
GO:0044255	16515	922	3	1	8924	3	2	false	0.2790583254679458	0.9899795790594783	0.0	cellular lipid metabolic process
GO:0010324	16515	545	3	1	1951	1	1	false	0.27934392619166115	0.9899795790594783	0.0	membrane invagination
GO:0000981	16515	603	3	1	2123	1	4	false	0.28403203014610584	0.9899795790594783	0.0	DNA-binding transcription factor activity, RNA polymerase II-specific
GO:0061024	16515	1951	3	1	6509	1	1	false	0.2997388231671678	0.9899795790594783	0.0	membrane organization
GO:1902680	16515	819	3	1	2724	1	5	false	0.30066079295172277	0.9899795790594783	0.0	positive regulation of RNA biosynthetic process
GO:0001216	16515	400	3	1	1325	1	2	false	0.3018867924526494	0.9899795790594783	0.0	DNA-binding transcription activator activity
GO:0000785	16515	1237	3	1	10934	3	2	false	0.30247500419441686	0.9899795790594783	0.0	chromatin
GO:0016050	16515	1460	3	1	4814	1	1	false	0.3032820938934419	0.9899795790594783	0.0	vesicle organization
GO:0034366	16515	8	3	1	26	1	1	false	0.3076923076923073	0.9899795790594783	6.400921732729458E-7	spherical high-density lipoprotein particle
GO:0010628	16515	801	3	1	4743	2	3	false	0.30926990188840076	0.9899795790594783	0.0	positive regulation of gene expression
GO:0008152	16515	9406	3	3	13878	3	1	false	0.311307534642788	0.9899795790594783	0.0	metabolic process
GO:0044237	16515	8863	3	3	13059	3	2	false	0.31258291817970607	0.9899795790594783	0.0	cellular metabolic process
GO:0045944	16515	497	3	1	1554	1	3	false	0.31981981982004426	0.9899795790594783	0.0	positive regulation of transcription by RNA polymerase II
GO:0034368	16515	26	3	1	79	1	2	false	0.32911392405062956	0.9899795790594783	1.9271057760405133E-21	protein-lipid complex remodeling
GO:0034377	16515	27	3	1	80	1	3	false	0.33750000000000135	0.9899795790594783	6.503981994136897E-22	plasma lipoprotein particle assembly
GO:0034369	16515	26	3	1	77	1	3	false	0.33766233766233683	0.9899795790594783	4.308717631335978E-21	plasma lipoprotein particle remodeling
GO:0032991	16515	4639	3	2	11845	3	1	false	0.3399945428697429	0.9899795790594783	0.0	protein-containing complex
GO:0006629	16515	1169	3	1	8996	3	2	false	0.34140864457578435	0.9899795790594783	0.0	lipid metabolic process
GO:0034362	16515	12	3	1	35	1	1	false	0.34285714285714414	0.9899795790594783	1.1983915667747266E-9	low-density lipoprotein particle
GO:1903508	16515	819	3	1	2359	1	3	false	0.34718100890243003	0.9899795790594783	0.0	positive regulation of nucleic acid-templated transcription
GO:0005694	16515	1624	3	1	4526	1	1	false	0.3588157313308635	0.9899795790594783	0.0	chromosome
GO:0045935	16515	1094	3	1	5450	2	4	false	0.3612032171529813	0.9899795790594783	0.0	positive regulation of nucleobase-containing compound metabolic process
GO:0051254	16515	913	3	1	4433	2	4	false	0.36952996927108145	0.9899795790594783	0.0	positive regulation of RNA metabolic process
GO:0034470	16515	351	3	1	946	1	2	false	0.3710359408034235	0.9899795790594783	4.154890056029471E-270	ncRNA processing
GO:1901700	16515	1487	3	1	3829	1	1	false	0.3883520501432656	0.9899795790594783	0.0	response to oxygen-containing compound
GO:0042113	16515	242	3	1	621	1	1	false	0.38969404186801804	0.9899795790594783	1.4509539205180607E-179	B cell activation
GO:0035326	16515	590	3	1	1506	1	1	false	0.391766268260459	0.9899795790594783	0.0	cis-regulatory region binding
GO:0006396	16515	873	3	1	3891	2	2	false	0.39843340276959494	0.9899795790594783	0.0	RNA processing
GO:0022607	16515	2668	3	1	6683	1	2	false	0.3992219063298667	0.9899795790594783	0.0	cellular component assembly
GO:0032501	16515	6028	3	2	13878	3	1	false	0.40209355318075224	0.9899795790594783	0.0	multicellular organismal process
GO:0000987	16515	585	3	1	1418	1	2	false	0.41255289139610724	0.9899795790594783	0.0	cis-regulatory region sequence-specific DNA binding
GO:0030098	16515	308	3	1	746	1	2	false	0.41286863270765706	0.9899795790594783	8.01678692437044E-219	lymphocyte differentiation
GO:0000228	16515	1287	3	1	3007	1	2	false	0.4280013302296901	0.9899795790594783	0.0	nuclear chromosome
GO:0044085	16515	2890	3	1	6683	1	1	false	0.43244052072595757	0.9899795790594783	0.0	cellular component biogenesis
GO:0009889	16515	2875	3	1	6647	1	2	false	0.4325259515560682	0.9899795790594783	0.0	regulation of biosynthetic process
GO:0045321	16515	1132	3	1	2605	1	2	false	0.43454894433802654	0.9899795790594783	0.0	leukocyte activation
GO:0031326	16515	2783	3	1	6367	1	3	false	0.4370975341588632	0.9899795790594783	0.0	regulation of cellular biosynthetic process
GO:0034645	16515	3359	3	1	7536	1	3	false	0.4457271762219222	0.9899795790594783	0.0	cellular macromolecule biosynthetic process
GO:0016192	16515	2128	3	1	4702	1	1	false	0.45257337303454787	0.9899795790594783	0.0	vesicle-mediated transport
GO:0002376	16515	2527	3	1	13878	3	1	false	0.45285703621140705	0.9899795790594783	0.0	immune system process
GO:0070887	16515	2939	3	1	6418	1	2	false	0.4579308195697249	0.9899795790594783	0.0	cellular response to chemical stimulus
GO:0090304	16515	3833	3	2	8019	3	2	false	0.46700187677973465	0.9899795790594783	0.0	nucleic acid metabolic process
GO:0010467	16515	3646	3	2	7606	3	1	false	0.4690511265565104	0.9899795790594783	0.0	gene expression
GO:0042592	16515	1707	3	1	3583	1	1	false	0.4764164108288804	0.9899795790594783	0.0	homeostatic process
GO:0033036	16515	2808	3	1	5875	1	1	false	0.47795744680895536	0.9899795790594783	0.0	macromolecule localization
GO:0010556	16515	2677	3	1	5514	1	3	false	0.48549147624212136	0.9899795790594783	0.0	regulation of macromolecule biosynthetic process
GO:0043168	16515	1438	3	1	2941	1	1	false	0.4889493369593451	0.9899795790594783	0.0	anion binding
GO:0065003	16515	1426	3	1	2900	1	2	false	0.49172413793162234	0.9899795790594783	0.0	protein-containing complex assembly
GO:0006139	16515	4384	3	2	8848	3	5	false	0.49321822474323673	0.9899795790594783	0.0	nucleobase-containing compound metabolic process
GO:0006898	16515	275	3	1	537	1	1	false	0.5121042830538706	0.9899795790594783	7.557181205381543E-161	receptor-mediated endocytosis
GO:0046483	16515	4528	3	2	8863	3	1	false	0.5163312026150502	0.9899795790594783	0.0	heterocycle metabolic process
GO:0034380	16515	14	3	1	27	1	1	false	0.5185185185185186	0.9899795790594783	4.9854673626379134E-8	high-density lipoprotein particle assembly
GO:0033344	16515	37	3	1	71	1	1	false	0.521126760563385	0.9899795790594783	4.777911407805798E-21	cholesterol efflux
GO:0006725	16515	4570	3	2	8863	3	1	false	0.523435155271118	0.9899795790594783	0.0	cellular aromatic compound metabolic process
GO:0042221	16515	3829	3	1	7281	1	1	false	0.5258893009187912	0.9899795790594783	0.0	response to chemical
GO:0034472	16515	20	3	1	38	1	2	false	0.5263157894736858	0.9899795790594783	2.978140395000689E-11	snRNA 3'-end processing
GO:0003700	16515	1187	3	1	2246	1	3	false	0.5284951024046584	0.9899795790594783	0.0	DNA-binding transcription factor activity
GO:0071702	16515	2495	3	1	4702	1	1	false	0.5306252658462377	0.9899795790594783	0.0	organic substance transport
GO:0005575	16515	11845	3	3	14589	3	1	false	0.5351899274240102	0.9899795790594783	0.0	cellular_component
GO:0043167	16515	2941	3	1	9221	2	1	false	0.5361888512103605	0.9899795790594783	0.0	ion binding
GO:0034385	16515	19	3	1	35	1	1	false	0.542857142857145	0.9899795790594783	2.4630972913946895E-10	triglyceride-rich plasma lipoprotein particle
GO:1901360	16515	4777	3	2	8995	3	1	false	0.546554387498009	0.9899795790594783	0.0	organic cyclic compound metabolic process
GO:0046649	16515	621	3	1	1132	1	1	false	0.5485865724382842	0.9899795790594783	0.0	lymphocyte activation
GO:0001012	16515	829	3	1	1506	1	1	false	0.5504648074372095	0.9899795790594783	0.0	RNA polymerase II regulatory region DNA binding
GO:0001228	16515	400	3	1	695	1	3	false	0.575539568345429	0.9899795790594783	5.704947819507745E-205	DNA-binding transcription activator activity, RNA polymerase II-specific
GO:0034641	16515	5039	3	2	9147	3	2	false	0.576081160318204	0.9899795790594783	0.0	cellular nitrogen compound metabolic process
GO:0000977	16515	822	3	1	1421	1	2	false	0.5784658691056865	0.9899795790594783	0.0	RNA polymerase II regulatory region sequence-specific DNA binding
GO:1901363	16515	3236	3	1	9221	2	1	false	0.5787433240352801	0.9899795790594783	0.0	heterocyclic compound binding
GO:0006355	16515	1873	3	1	3216	1	4	false	0.5824004975125974	0.9899795790594783	0.0	regulation of transcription, DNA-templated
GO:0097159	16515	3307	3	1	9221	2	1	false	0.5886795937170134	0.9899795790594783	0.0	organic cyclic compound binding
GO:0005488	16515	9221	3	2	11969	2	1	false	0.5935119881858022	0.9899795790594783	0.0	binding
GO:0043170	16515	7606	3	3	8995	3	1	false	0.6045594349971944	0.9899795790594783	0.0	macromolecule metabolic process
GO:0065008	16515	3583	3	1	9584	2	1	false	0.6079634271676224	0.9899795790594783	0.0	regulation of biological quality
GO:0031325	16515	2641	3	1	9799	3	4	false	0.6102548295311656	0.9899795790594783	0.0	positive regulation of cellular metabolic process
GO:0071829	16515	47	3	1	77	1	3	false	0.6103896103896107	0.9899795790594783	4.725106309994525E-22	plasma lipoprotein particle disassembly
GO:0048869	16515	3513	3	1	13027	3	2	false	0.6104894129143742	0.9899795790594783	0.0	cellular developmental process
GO:0055092	16515	80	3	1	131	1	1	false	0.610687022900745	0.9899795790594783	1.3104133813724972E-37	sterol homeostasis
GO:0009893	16515	2828	3	1	10458	3	3	false	0.611687369293928	0.9899795790594783	0.0	positive regulation of metabolic process
GO:0048878	16515	1045	3	1	1707	1	1	false	0.6121851200940747	0.9899795790594783	0.0	chemical homeostasis
GO:0001067	16515	1507	3	1	2455	1	1	false	0.6138492871691265	0.9899795790594783	0.0	regulatory region nucleic acid binding
GO:0006357	16515	1292	3	1	2065	1	2	false	0.6256658595646695	0.9899795790594783	0.0	regulation of transcription by RNA polymerase II
GO:2000112	16515	2359	3	1	3737	1	3	false	0.6312550173929603	0.9899795790594783	0.0	regulation of cellular macromolecule biosynthetic process
GO:0048513	16515	3125	3	1	4812	1	2	false	0.6494181213633105	0.9899795790594783	0.0	animal organ development
GO:0051173	16515	2492	3	1	8444	3	3	false	0.6498295640813552	0.9899795790594783	0.0	positive regulation of nitrogen compound metabolic process
GO:0034375	16515	17	3	1	26	1	1	false	0.6538461538461524	0.9899795790594783	3.200460866364746E-7	high-density lipoprotein particle remodeling
GO:0043227	16515	7507	3	2	9283	2	1	false	0.6539507789273495	0.9899795790594783	0.0	membrane-bounded organelle
GO:0019219	16515	2640	3	1	6350	2	4	false	0.6586878955450326	0.9899795790594783	0.0	regulation of nucleobase-containing compound metabolic process
GO:0043231	16515	7335	3	2	9029	2	2	false	0.6599481570113728	0.9899795790594783	0.0	intracellular membrane-bounded organelle
GO:2001141	16515	2128	3	1	3182	1	4	false	0.6687617850414639	0.9899795790594783	0.0	regulation of RNA biosynthetic process
GO:0043233	16515	3948	3	1	9283	2	2	false	0.6697388258474452	0.9899795790594783	0.0	organelle lumen
GO:0000978	16515	562	3	1	838	1	2	false	0.670644391408058	0.9899795790594783	7.891714192443514E-230	RNA polymerase II cis-regulatory region sequence-specific DNA binding
GO:0070013	16515	3948	3	1	9004	2	2	false	0.6847134177537803	0.9899795790594783	0.0	intracellular organelle lumen
GO:0051252	16515	2375	3	1	5290	2	3	false	0.6964020271057917	0.9899795790594783	0.0	regulation of RNA metabolic process
GO:0006807	16515	8339	3	3	9406	3	1	false	0.6968018120303053	0.9899795790594783	0.0	nitrogen compound metabolic process
GO:0006366	16515	1511	3	1	2161	1	1	false	0.6992133271631297	0.9899795790594783	0.0	transcription by RNA polymerase II
GO:0010604	16515	2560	3	1	7739	3	3	false	0.7003598862947736	0.9899795790594783	0.0	positive regulation of macromolecule metabolic process
GO:0050789	16515	8917	3	2	13878	3	2	false	0.708015106412641	0.9899795790594783	0.0	regulation of biological process
GO:0043229	16515	9004	3	2	10673	2	2	false	0.711689257491939	0.9899795790594783	0.0	intracellular organelle
GO:0010468	16515	2644	3	1	5456	2	2	false	0.7344128580688892	0.9899795790594783	0.0	regulation of gene expression
GO:0048522	16515	4621	3	1	12886	3	3	false	0.7361739634427935	0.9899795790594783	0.0	positive regulation of cellular process
GO:0043228	16515	4536	3	1	9283	2	1	false	0.7385328993778939	0.9899795790594783	0.0	non-membrane-bounded organelle
GO:0006351	16515	2161	3	1	4421	2	3	false	0.7387346078618655	0.9899795790594783	0.0	transcription, DNA-templated
GO:0031974	16515	3948	3	1	10934	3	1	false	0.7392158562699492	0.9899795790594783	0.0	membrane-enclosed lumen
GO:0006996	16515	4814	3	1	6509	1	1	false	0.7395913350707962	0.9899795790594783	0.0	organelle organization
GO:0016070	16515	3298	3	2	3833	2	1	false	0.7402957886316749	0.9899795790594783	0.0	RNA metabolic process
GO:0003676	16515	2455	3	1	3307	1	2	false	0.7423646809805463	0.9899795790594783	0.0	nucleic acid binding
GO:0034364	16515	26	3	1	35	1	1	false	0.7428571428571457	0.9899795790594783	1.4162809425519529E-8	high-density lipoprotein particle
GO:0043232	16515	4526	3	1	9010	2	2	false	0.7523530606771349	0.9899795790594783	0.0	intracellular non-membrane-bounded organelle
GO:0000790	16515	1077	3	1	1422	1	2	false	0.7573839662451605	0.9899795790594783	0.0	nuclear chromatin
GO:0032774	16515	2371	3	1	4657	2	3	false	0.759096438354022	0.9899795790594783	0.0	RNA biosynthetic process
GO:0032502	16515	5265	3	1	13878	3	1	false	0.7609849240888042	0.9899795790594783	0.0	developmental process
GO:0048518	16515	5275	3	1	13878	3	2	false	0.76181656941211	0.9899795790594783	0.0	positive regulation of biological process
GO:0065007	16515	9584	3	2	13878	3	1	false	0.7720556775335542	0.9899795790594783	0.0	biological regulation
GO:0010033	16515	2958	3	1	3829	1	1	false	0.7725254635656792	0.9899795790594783	0.0	response to organic substance
GO:0003677	16515	1911	3	1	2455	1	1	false	0.778411405295452	0.9899795790594783	0.0	DNA binding
GO:0018130	16515	3081	3	1	5741	2	2	false	0.7853650039743705	0.9899795790594783	0.0	heterocycle biosynthetic process
GO:0019438	16515	3096	3	1	5759	2	2	false	0.7862232459601859	0.9899795790594783	0.0	aromatic compound biosynthetic process
GO:0110165	16515	10934	3	3	11845	3	1	false	0.786543683336195	0.9899795790594783	0.0	cellular anatomical entity
GO:0043565	16515	1505	3	1	1911	1	1	false	0.7875457875451017	0.9899795790594783	0.0	sequence-specific DNA binding
GO:0044212	16515	1506	3	1	1912	1	2	false	0.7876569037650526	0.9899795790594783	0.0	transcription regulatory region DNA binding
GO:0009987	16515	12841	3	3	13878	3	1	false	0.7921516040267216	0.9899795790594783	0.0	cellular process
GO:0044238	16515	8708	3	3	9406	3	1	false	0.7934676642863485	0.9899795790594783	0.0	primary metabolic process
GO:1901362	16515	3230	3	1	5889	2	2	false	0.7961719459448364	0.9899795790594783	0.0	organic cyclic compound biosynthetic process
GO:0003690	16515	1527	3	1	1911	1	1	false	0.7990580847709637	0.9899795790594783	0.0	double-stranded DNA binding
GO:0031323	16515	4758	3	1	11275	3	3	false	0.8069325197174639	0.9899795790594783	0.0	regulation of cellular metabolic process
GO:0051179	16515	5875	3	1	13878	3	1	false	0.808261700330652	0.9899795790594783	0.0	localization
GO:0019222	16515	5105	3	1	11880	3	2	false	0.8145632003143042	0.9899795790594783	0.0	regulation of metabolic process
GO:0051234	16515	4792	3	1	5875	1	1	false	0.8156595744665065	0.9899795790594783	0.0	establishment of localization
GO:0009059	16515	3643	3	1	8388	3	2	false	0.819026869518809	0.9899795790594783	0.0	macromolecule biosynthetic process
GO:0051716	16515	5952	3	1	13037	3	2	false	0.8395267692835545	0.9899795790594783	0.0	cellular response to stimulus
GO:0034654	16515	3033	3	1	4963	2	5	false	0.8488220327371003	0.9899795790594783	0.0	nucleobase-containing compound biosynthetic process
GO:0031981	16515	2789	3	1	4497	2	2	false	0.8557976966857668	0.9899795790594783	0.0	nuclear lumen
GO:0048731	16515	4127	3	1	4812	1	2	false	0.8576475477984249	0.9899795790594783	0.0	system development
GO:0071840	16515	6683	3	1	13878	3	1	false	0.8606764507703596	0.9899795790594783	0.0	cellular component organization or biogenesis
GO:0008150	16515	13878	3	3	14589	3	1	false	0.8607945342954457	0.9899795790594783	0.0	biological_process
GO:0044271	16515	3707	3	1	5830	2	2	false	0.8674338133636625	0.9899795790594783	0.0	cellular nitrogen compound biosynthetic process
GO:0006721	16515	100	3	1	115	1	1	false	0.8695652173912914	0.9899795790594783	4.1721842985738876E-19	terpenoid metabolic process
GO:0071704	16515	8995	3	3	9406	3	1	false	0.874545178066278	0.9899795790594783	0.0	organic substance metabolic process
GO:0030301	16515	71	3	1	81	1	1	false	0.8765432098765444	0.9899795790594783	5.323701246358411E-13	cholesterol transport
GO:0009058	16515	4757	3	1	9406	3	1	false	0.879295921929117	0.9899795790594783	0.0	biosynthetic process
GO:0016043	16515	6509	3	1	12854	3	2	false	0.8797525176564943	0.9899795790594783	0.0	cellular component organization
GO:0051171	16515	4412	3	1	8635	3	2	false	0.8830719962109882	0.9899795790594783	0.0	regulation of nitrogen compound metabolic process
GO:0080090	16515	4581	3	1	8908	3	2	false	0.8854315148897298	0.9899795790594783	0.0	regulation of primary metabolic process
GO:0044249	16515	4600	3	1	8896	3	2	false	0.8874224924639371	0.9899795790594783	0.0	cellular biosynthetic process
GO:1901576	16515	4681	3	1	9027	3	2	false	0.8884464649857995	0.9899795790594783	0.0	organic substance biosynthetic process
GO:0034284	16515	185	3	1	208	1	1	false	0.889423076923068	0.9899795790594783	4.420174585003608E-31	response to monosaccharide
GO:0050896	16515	7281	3	1	13878	3	1	false	0.8926121448533996	0.9899795790594783	0.0	response to stimulus
GO:1903506	16515	2128	3	1	2359	1	2	false	0.9020771513364592	0.9899795790594783	0.0	regulation of nucleic acid-templated transcription
GO:0007275	16515	4343	3	1	6284	2	2	false	0.904627310640097	0.9899795790594783	0.0	multicellular organism development
GO:0048856	16515	4812	3	1	5265	1	1	false	0.9139601139625344	0.9899795790594783	0.0	anatomical structure development
GO:0003674	16515	11969	3	2	14589	3	1	false	0.9148485249957446	0.9899795790594783	0.0	molecular_function
GO:0000976	16515	1415	3	1	1543	1	2	false	0.9170447180812652	0.9899795790594783	6.742013886341853E-191	transcription regulatory region sequence-specific DNA binding
GO:0098869	16515	93	3	1	101	1	1	false	0.9207920792079217	0.9899795790594783	4.948156798009796E-12	cellular oxidant detoxification
GO:0060255	16515	4602	3	1	7947	3	2	false	0.9254662294429308	0.9899795790594783	0.0	regulation of macromolecule metabolic process
GO:1990837	16515	1457	3	1	1567	1	2	false	0.9298021697513784	0.9899795790594783	2.7858462114274706E-172	sequence-specific double-stranded DNA binding
GO:0019538	16515	5250	3	1	8935	3	3	false	0.9298833765979038	0.9899795790594783	0.0	protein metabolic process
GO:0043226	16515	9283	3	2	10934	3	1	false	0.938509850624058	0.9899795790594783	0.0	organelle
GO:0016101	16515	94	3	1	100	1	1	false	0.9399999999999971	0.9899795790594783	8.388892971482959E-10	diterpenoid metabolic process
GO:1990777	16515	35	3	1	37	1	1	false	0.9459459459459425	0.9899795790594783	0.0015015015015015013	lipoprotein particle
GO:0030154	16515	3328	3	1	3513	1	1	false	0.9473384571602879	0.9899795790594783	6.4067112836E-314	cell differentiation
GO:0050794	16515	8239	3	1	12995	3	2	false	0.9509969671442356	0.9899795790594783	0.0	regulation of cellular process
GO:0030097	16515	780	3	1	816	1	1	false	0.9558823529413423	0.9899795790594783	1.2301592088236886E-63	hemopoiesis
GO:0005622	16515	10525	3	2	11845	3	1	false	0.9655311321890564	0.9899795790594783	0.0	intracellular
GO:0001523	16515	91	3	1	94	1	1	false	0.9680851063830017	0.9899795790594783	7.460236937125096E-6	retinoid metabolic process
GO:1901564	16515	6170	3	1	9003	3	2	false	0.9688640104912078	0.9899795790594783	0.0	organonitrogen compound metabolic process
GO:0044260	16515	6589	3	1	9167	3	2	false	0.97777695137286	0.9899795790594783	0.0	cellular macromolecule metabolic process
GO:0009749	16515	177	3	1	181	1	1	false	0.9779005524861734	0.9899795790594783	2.311996266588438E-8	response to glucose
GO:0009746	16515	181	3	1	185	1	1	false	0.9783783783783792	0.9899795790594783	2.116894490379955E-8	response to hexose
GO:0006810	16515	4702	3	1	4792	1	1	false	0.9812186978288634	0.9899795790594783	1.9528703698435357E-193	transport
GO:0042632	16515	79	3	1	80	1	1	false	0.9875000000000154	0.9918888888889044	0.01250000000000005	cholesterol homeostasis
GO:0097659	16515	2359	3	1	2371	1	1	false	0.9949388443690911	0.9949388443690911	1.5605119001577283E-32	nucleic acid-templated transcription
GO:0000000	16515	14589	3	3	0	0	0	true	1.0	1.0	1.0	Gene Ontology
GO:0034361	16515	19	3	1	19	1	1	true	1.0	1.0	1.0	very-low-density lipoprotein particle
