## Supplementary File S3 for "PIGNON: A protein-protein interaction-guided functional enrichment analysis for quantitative proteomics": table-mcl2_cluster1116-Parent-Child-Union-Benjamini-Hochberg.txt

ID	Pop.total	Pop.term	Study.total	Study.term	Pop.family	Study.family	nparents	is.trivial	p	p.adjusted	p.min	name
GO:0035770	16515	220	3	2	4548	2	2	false	0.002329814723143283	0.08525373981315654	0.0	ribonucleoprotein granule
GO:1990904	16515	673	3	3	4639	3	1	false	0.0030416878621583546	0.08525373981315654	0.0	ribonucleoprotein complex
GO:0120114	16515	153	3	2	4639	3	1	false	0.0031722617897572128	0.08525373981315654	2.7554754747186084E-291	Sm-like protein family complex
GO:0036464	16515	211	3	2	6078	3	2	false	0.0035163975776536112	0.08525373981315654	0.0	cytoplasmic ribonucleoprotein granule
GO:0017069	16515	38	3	2	623	2	1	false	0.003628330916167183	0.08525373981315654	1.0670310436180645E-61	snRNA binding
GO:0031414	16515	8	3	1	6148	3	2	false	0.0038992645557313576	0.08525373981315654	1.9843961533659228E-26	N-terminal protein acetyltransferase complex
GO:0030532	16515	143	3	2	3651	3	3	false	0.004453553572329073	0.08525373981315654	2.4255469331577172E-261	small nuclear ribonucleoprotein complex
GO:0042731	16515	4	3	1	644	1	1	false	0.006211180124222245	0.08617815145437265	1.408384847157772E-10	PH domain binding
GO:0044270	16515	526	3	2	6074	2	2	false	0.007486295727752412	0.08617815145437265	0.0	cellular nitrogen compound catabolic process
GO:0005681	16515	189	3	2	3649	3	2	false	0.007734048737449606	0.08617815145437265	4.05E-322	spliceosomal complex
GO:0000387	16515	39	3	2	423	2	2	false	0.008302241941447066	0.08617815145437265	4.648242171766033E-56	spliceosomal snRNP assembly
GO:0046700	16515	523	3	2	5652	2	2	false	0.008547610647741101	0.08617815145437265	0.0	heterocycle catabolic process
GO:0019439	16515	540	3	2	5673	2	2	false	0.009045519605489433	0.08617815145437265	0.0	aromatic compound catabolic process
GO:0006401	16515	383	3	2	3918	2	3	false	0.009533319180522918	0.08617815145437265	0.0	RNA catabolic process
GO:1901361	16515	560	3	2	5697	2	2	false	0.009646807998623804	0.08617815145437265	0.0	organic cyclic compound catabolic process
GO:0071826	16515	176	3	2	1711	2	1	false	0.010526999360858073	0.08816361964718636	1.96929026426817E-245	ribonucleoprotein complex subunit organization
GO:0034655	16515	492	3	2	4444	2	5	false	0.012234781884643366	0.09643886897307123	0.0	nucleobase-containing compound catabolic process
GO:0022613	16515	404	3	2	2890	2	1	false	0.019500288051121258	0.14132825338696803	0.0	ribonucleoprotein complex biogenesis
GO:0022618	16515	172	3	2	1212	2	3	false	0.02003908070412233	0.14132825338696803	3.193194511836814E-214	ribonucleoprotein complex assembly
GO:0044265	16515	1103	3	2	7226	2	3	false	0.023282054327142154	0.15598976399185244	0.0	cellular macromolecule catabolic process
GO:0033962	16515	19	3	1	771	1	1	false	0.024643320363169387	0.1570942050632129	2.1289396097931313E-38	cytoplasmic mRNA processing body assembly
GO:0031248	16515	92	3	1	10525	3	2	false	0.025997174228322862	0.1570942050632129	1.6732529528090657E-228	protein acetyltransferase complex
GO:0009057	16515	1319	3	2	8030	2	2	false	0.0269639307198052	0.1570942050632129	0.0	macromolecule catabolic process
GO:0000291	16515	35	3	2	199	2	1	false	0.030201512613570815	0.16862511209243705	8.61395478262056E-40	nuclear-transcribed mRNA catabolic process, exonucleolytic
GO:0017160	16515	12	3	1	364	1	1	false	0.032967032967034716	0.1767032967033061	1.063429423482744E-22	Ral GTPase binding
GO:0006402	16515	345	3	2	1782	2	3	false	0.037394343963669294	0.190977866562795	0.0	mRNA catabolic process
GO:0048519	16515	4686	3	3	13878	3	2	false	0.038480614904443766	0.190977866562795	0.0	negative regulation of biological process
GO:1901575	16515	1956	3	2	9133	2	2	false	0.045849673959131886	0.21942343966155975	0.0	organic substance catabolic process
GO:0006396	16515	873	3	2	3891	2	2	false	0.0502944306912401	0.22744554885662688	0.0	RNA processing
GO:0099080	16515	1510	3	2	10934	3	1	false	0.05192456175995548	0.22744554885662688	0.0	supramolecular complex
GO:0044248	16515	2055	3	2	8923	2	2	false	0.05301993043513357	0.22744554885662688	0.0	cellular catabolic process
GO:0000974	16515	93	3	1	4639	3	1	false	0.058957085785907755	0.22744554885662688	3.0829639322392676E-197	Prp19 complex
GO:0032991	16515	4639	3	3	11845	3	1	false	0.060047788813064225	0.22744554885662688	0.0	protein-containing complex
GO:0016071	16515	809	3	2	3298	2	1	false	0.0601160288134628	0.22744554885662688	0.0	mRNA metabolic process
GO:0009056	16515	2357	3	2	9406	2	1	false	0.06277274123367023	0.22744554885662688	0.0	catabolic process
GO:0017070	16515	10	3	2	38	2	1	false	0.06401137980085386	0.22744554885662688	2.115355604096103E-9	U6 snRNA binding
GO:0003723	16515	623	3	2	2455	2	1	false	0.06432093908759365	0.22744554885662688	0.0	RNA binding
GO:1990726	16515	5	3	1	153	2	1	false	0.06449948400411806	0.22744554885662688	1.5289446109694077E-9	Lsm1-7-Pat1 complex
GO:0043933	16515	1711	3	2	6509	2	1	false	0.06906918065173664	0.23731462070083872	0.0	protein-containing complex subunit organization
GO:0071011	16515	52	3	2	189	2	1	false	0.07463694697736302	0.25003377237416613	7.935973804141004E-48	precatalytic spliceosome
GO:0010605	16515	2252	3	2	7683	2	3	false	0.08588923709370858	0.28071116513553535	0.0	negative regulation of macromolecule metabolic process
GO:0010629	16515	1372	3	2	4323	2	3	false	0.10067498372652091	0.32120113855604293	0.0	negative regulation of gene expression
GO:0000288	16515	70	3	2	199	2	1	false	0.12258261001978767	0.37460629210216567	1.511110402046177E-55	nuclear-transcribed mRNA catabolic process, deadenylation-dependent decay
GO:1901363	16515	3236	3	2	9221	2	1	false	0.12313282823111685	0.37460629210216567	0.0	heterocyclic compound binding
GO:1902493	16515	92	3	1	726	1	1	false	0.12672176308538058	0.37460629210216567	3.1992174935935995E-119	acetyltransferase complex
GO:0097159	16515	3307	3	2	9221	2	1	false	0.12859618982611656	0.37460629210216567	0.0	organic cyclic compound binding
GO:0005737	16515	6076	3	3	11683	3	2	false	0.14063299716086664	0.4009536514799176	0.0	cytoplasm
GO:0009892	16515	2467	3	2	10162	3	3	false	0.14816436918149617	0.4136255306316768	0.0	negative regulation of metabolic process
GO:0000932	16515	83	3	2	211	2	1	false	0.1535996389076859	0.42004799211489613	6.813962034120143E-61	P-body
GO:0022607	16515	2668	3	2	6683	2	2	false	0.1593422364830566	0.425794402130843	0.0	cellular component assembly
GO:0071001	16515	57	3	2	138	2	3	false	0.16883529038399742	0.425794402130843	3.396168131704381E-40	U4/U6 snRNP
GO:0097526	16515	57	3	2	138	2	1	false	0.16883529038399742	0.425794402130843	3.396168131704381E-40	spliceosomal tri-snRNP complex
GO:0010941	16515	1424	3	1	8412	1	2	false	0.16928197812591775	0.425794402130843	0.0	regulation of cell death
GO:0071013	16515	86	3	1	1415	3	4	false	0.17158878891839943	0.425794402130843	3.667329982000477E-140	catalytic step 2 spliceosome
GO:0005687	16515	59	3	2	138	2	1	false	0.18100074050565176	0.43646692144952637	1.7934702695512074E-40	U4 snRNP
GO:0044085	16515	2890	3	2	6683	2	1	false	0.18696807308865288	0.43646692144952637	0.0	cellular component biogenesis
GO:0060548	16515	893	3	1	4730	1	3	false	0.1887949260039828	0.43646692144952637	0.0	negative regulation of cell death
GO:0006397	16515	491	3	2	1129	2	2	false	0.18891851823934724	0.43646692144952637	0.0	mRNA processing
GO:1902494	16515	1314	3	2	4639	3	1	false	0.19518498410341362	0.4433014893196174	0.0	catalytic complex
GO:0046540	16515	56	3	2	124	2	3	false	0.2019407290847016	0.4465249127261087	1.1707409201800093E-36	U4/U6 x U5 tri-snRNP complex
GO:0019904	16515	644	3	1	5904	2	1	false	0.20627550549578264	0.4465249127261087	0.0	protein domain specific binding
GO:0005634	16515	3375	3	2	7335	2	1	false	0.21167902750705916	0.4465249127261087	0.0	nucleus
GO:0043928	16515	33	3	2	71	2	2	false	0.21247484909456957	0.4465249127261087	5.340018632253495E-21	exonucleolytic catabolism of deadenylated mRNA
GO:0005685	16515	64	3	2	138	2	1	false	0.2132656299587385	0.4465249127261087	6.067366163410429E-41	U1 snRNP
GO:0090304	16515	3833	3	2	8019	2	2	false	0.2284431048964872	0.44984249424063916	0.0	nucleic acid metabolic process
GO:0010467	16515	3646	3	2	7606	2	1	false	0.22975165977491652	0.44984249424063916	0.0	gene expression
GO:0008380	16515	423	3	2	873	2	1	false	0.23448879220662472	0.44984249424063916	8.925974126670274E-262	RNA splicing
GO:0010468	16515	2644	3	2	5456	2	2	false	0.23479535307561053	0.44984249424063916	0.0	regulation of gene expression
GO:0005684	16515	92	3	2	189	2	1	false	0.23561859732069873	0.44984249424063916	2.3483950761174922E-56	U2-type spliceosomal complex
GO:0051020	16515	515	3	1	2163	1	1	false	0.2380952380954571	0.44984249424063916	0.0	GTPase binding
GO:0043228	16515	4536	3	2	9283	2	1	false	0.23873737961927036	0.44984249424063916	0.0	non-membrane-bounded organelle
GO:0065003	16515	1426	3	2	2900	2	2	false	0.24170641481586583	0.44984249424063916	0.0	protein-containing complex assembly
GO:0006139	16515	4384	3	2	8848	2	5	false	0.24547138607482588	0.45059131142502284	0.0	nucleobase-containing compound metabolic process
GO:0043232	16515	4526	3	2	9010	2	2	false	0.2523084265592556	0.4509231894789788	0.0	intracellular non-membrane-bounded organelle
GO:0071005	16515	50	3	2	99	2	5	false	0.2525252525252421	0.4509231894789788	1.9823306042834962E-29	U2-type precatalytic spliceosome
GO:0070925	16515	771	3	1	5515	2	2	false	0.26007870512311754	0.4509231894789788	0.0	organelle assembly
GO:0046483	16515	4528	3	2	8863	2	1	false	0.2609783119283883	0.4509231894789788	0.0	heterocycle metabolic process
GO:0050789	16515	8917	3	3	13878	3	2	false	0.26523046784051957	0.4509231894789788	0.0	regulation of biological process
GO:0006725	16515	4570	3	2	8863	2	1	false	0.2658427758868606	0.4509231894789788	0.0	cellular aromatic compound metabolic process
GO:1901360	16515	4777	3	2	8995	2	1	false	0.28201064930711245	0.4709112577720377	0.0	organic cyclic compound metabolic process
GO:0005844	16515	71	3	1	673	3	1	false	0.2846553125338437	0.4709112577720377	6.357965542096231E-98	polysome
GO:0120115	16515	84	3	2	153	2	1	false	0.29979360165113467	0.489906617332342	2.826738219315621E-45	Lsm2-8 complex
GO:0034641	16515	5039	3	2	9147	2	2	false	0.30345384546731813	0.48991343726048947	0.0	cellular nitrogen compound metabolic process
GO:0065007	16515	9584	3	3	13878	3	1	false	0.32931968937529044	0.5224604510071504	0.0	biological regulation
GO:0000956	16515	199	3	2	345	2	1	false	0.33200202224468056	0.5224604510071504	1.9133725992856366E-101	nuclear-transcribed mRNA catabolic process
GO:0060255	16515	4602	3	2	7947	2	2	false	0.3353104387060816	0.5224604510071504	0.0	regulation of macromolecule metabolic process
GO:0005688	16515	84	3	2	138	2	2	false	0.36877181847030577	0.5679933755749538	1.1059483399224579E-39	U6 snRNP
GO:0031417	16515	3	3	1	8	1	1	false	0.37499999999999983	0.5710227272727271	0.017857142857142835	NatC complex
GO:0008219	16515	1921	3	1	12841	3	1	false	0.3850305726343325	0.579708952056186	0.0	cell death
GO:0019222	16515	5105	3	2	11880	3	2	false	0.3952564548019187	0.5884929438161901	0.0	regulation of metabolic process
GO:0005515	16515	5904	3	2	9221	2	1	false	0.40993045912445397	0.6036338628865586	0.0	protein binding
GO:0005686	16515	90	3	2	138	2	1	false	0.4236750238019492	0.6170918824941435	2.666106080399966E-38	U2 snRNP
GO:0043069	16515	808	3	1	1883	1	3	false	0.42910249601722683	0.6182767146914881	0.0	negative regulation of programmed cell death
GO:0000398	16515	333	3	2	491	2	2	false	0.45952034581652307	0.6550609185044052	2.8516796959002448E-133	mRNA splicing, via spliceosome
GO:0043066	16515	795	3	1	1702	1	3	false	0.46709753231478407	0.658853361370327	0.0	negative regulation of apoptotic process
GO:0071840	16515	6683	3	2	13878	3	1	false	0.47234086918273366	0.6593091299008991	0.0	cellular component organization or biogenesis
GO:0034622	16515	991	3	2	1426	2	1	false	0.482808001771573	0.6669718787359875	0.0	cellular protein-containing complex assembly
GO:0016043	16515	6509	3	2	12854	3	2	false	0.5095692309747943	0.696757928067576	0.0	cellular component organization
GO:0044260	16515	6589	3	2	9167	2	2	false	0.516613812783276	0.6992550597268584	0.0	cellular macromolecule metabolic process
GO:0005575	16515	11845	3	3	14589	3	1	false	0.5351899274240102	0.7171545027481736	0.0	cellular_component
GO:0003676	16515	2455	3	2	3307	2	2	false	0.5510474673704846	0.731092679481633	0.0	nucleic acid binding
GO:0000244	16515	13	3	1	39	2	1	false	0.561403508771932	0.7375300997592048	1.2311593462993017E-10	spliceosomal tri-snRNP complex assembly
GO:0005488	16515	9221	3	2	11969	2	1	false	0.5935119881858022	0.7711982726883078	0.0	binding
GO:0019899	16515	2163	3	1	5904	2	1	false	0.5985419429819703	0.7711982726883078	0.0	enzyme binding
GO:0000375	16515	336	3	2	423	2	1	false	0.6305670397632701	0.8047236507455067	9.236000318294528E-93	RNA splicing, via transesterification reactions
GO:0043227	16515	7507	3	2	9283	2	1	false	0.6539507789273495	0.8264771312105043	0.0	membrane-bounded organelle
GO:0043231	16515	7335	3	2	9029	2	2	false	0.6599481570113728	0.8264771312105043	0.0	intracellular membrane-bounded organelle
GO:0043067	16515	1303	3	1	1919	1	2	false	0.6789994788957627	0.8424623164077056	0.0	regulation of programmed cell death
GO:0048523	16515	4164	3	1	12864	3	3	false	0.6906991022846116	0.8491163275792473	0.0	negative regulation of cellular process
GO:0005622	16515	10525	3	3	11845	3	1	false	0.7015317340347604	0.8545932032787081	0.0	intracellular
GO:0043170	16515	7606	3	2	8995	2	1	false	0.7149925038066675	0.8631441036945355	0.0	macromolecule metabolic process
GO:0016070	16515	3298	3	2	3833	2	1	false	0.7402957886316749	0.8740501729906061	0.0	RNA metabolic process
GO:0031267	16515	384	3	1	515	1	1	false	0.7456310679609564	0.8740501729906061	3.6248893433568825E-126	small GTPase binding
GO:0008152	16515	9406	3	2	13878	3	1	false	0.7554272586716739	0.8740501729906061	0.0	metabolic process
GO:0042981	16515	1289	3	1	1705	1	2	false	0.7560117302046409	0.8740501729906061	0.0	regulation of apoptotic process
GO:0044237	16515	8863	3	2	13059	3	2	false	0.7566404482605247	0.8740501729906061	0.0	cellular metabolic process
GO:0006807	16515	8339	3	2	9406	2	1	false	0.7859810771650153	0.8858864811669709	0.0	nitrogen compound metabolic process
GO:0110165	16515	10934	3	3	11845	3	1	false	0.786543683336195	0.8858864811669709	0.0	cellular anatomical entity
GO:0009987	16515	12841	3	3	13878	3	1	false	0.7921516040267216	0.8858864811669709	0.0	cellular process
GO:0005682	16515	123	3	2	138	2	1	false	0.7937162805458366	0.8858864811669709	2.296025029039603E-20	U5 snRNP
GO:1990234	16515	726	3	1	1314	2	1	false	0.7999422703074887	0.8858864811669709	0.0	transferase complex
GO:0044238	16515	8708	3	2	9406	2	1	false	0.8570836107254336	0.9377761593137376	0.0	primary metabolic process
GO:0008150	16515	13878	3	3	14589	3	1	false	0.8607945342954457	0.9377761593137376	0.0	biological_process
GO:0071704	16515	8995	3	2	9406	2	1	false	0.9145138279251911	0.9581473202806584	0.0	organic substance metabolic process
GO:0003674	16515	11969	3	2	14589	3	1	false	0.9148485249957446	0.9581473202806584	0.0	molecular_function
GO:0097525	16515	138	3	2	143	2	1	false	0.9310548606322724	0.9581473202806584	2.1537481410756937E-9	spliceosomal snRNP complex
GO:0006915	16515	1695	3	1	1819	1	1	false	0.9318306761956433	0.9581473202806584	6.637702222380925E-196	apoptotic process
GO:0006996	16515	4814	3	1	6509	2	1	false	0.9322169209555884	0.9581473202806584	0.0	organelle organization
GO:0043229	16515	9004	3	2	10673	3	2	false	0.9343130735760479	0.9581473202806584	0.0	intracellular organelle
GO:0043226	16515	9283	3	2	10934	3	1	false	0.938509850624058	0.9581473202806584	0.0	organelle
GO:0012501	16515	1819	3	1	1921	1	1	false	0.9469026548681181	0.9581473202806584	1.7730777300949983E-172	programmed cell death
GO:0017016	16515	364	3	1	384	1	1	false	0.9479166666667154	0.9581473202806584	8.281671582729904E-34	Ras GTPase binding
GO:0050794	16515	8239	3	1	12995	3	2	false	0.9509969671442356	0.9581473202806584	0.0	regulation of cellular process
GO:0000377	16515	333	3	2	336	2	1	false	0.9821961620469999	0.9821961620469999	1.5959552111131003E-7	RNA splicing, via transesterification reactions with bulged adenosine as nucleophile
GO:0000000	16515	14589	3	3	0	0	0	true	1.0	1.0	1.0	Gene Ontology
