## Supplementary File S3 for "PIGNON: A protein-protein interaction-guided functional enrichment analysis for quantitative proteomics": table-mcl2_cluster1117-Parent-Child-Union-Benjamini-Hochberg.txt

ID	Pop.total	Pop.term	Study.total	Study.term	Pop.family	Study.family	nparents	is.trivial	p	p.adjusted	p.min	name
GO:0031371	16515	7	3	2	10545	2	2	false	3.7774376884075654E-7	9.972435497395973E-5	3.4831285898496843E-25	ubiquitin conjugating enzyme complex
GO:0033503	16515	5	3	2	354	2	3	false	1.6004865479104835E-4	0.02112642243241838	2.220677305903699E-11	HULC complex
GO:0033184	16515	5	3	2	222	2	4	false	4.076474664709517E-4	0.030359528054885326	2.328695525214968E-10	positive regulation of histone ubiquitination
GO:0033182	16515	9	3	2	340	2	3	false	6.246746486204252E-4	0.030359528054885326	6.6500505722366765E-18	regulation of histone ubiquitination
GO:0000151	16515	276	3	2	10545	2	2	false	6.82636953690762E-4	0.030359528054885326	0.0	ubiquitin ligase complex
GO:0043631	16515	53	3	2	3298	3	1	false	7.525365935378879E-4	0.030359528054885326	2.2185600023109682E-117	RNA polyadenylation
GO:0050686	16515	29	3	2	1731	3	4	false	8.049874863037776E-4	0.030359528054885326	1.3751490949517995E-63	negative regulation of mRNA processing
GO:0016574	16515	46	3	2	1160	2	2	false	0.0015396745113215751	0.05080925887361198	1.4728748261834174E-83	histone ubiquitination
GO:0031058	16515	85	3	2	1460	2	4	false	0.003351892363886986	0.09454094292795573	3.654692538990567E-140	positive regulation of histone modification
GO:0032259	16515	335	3	2	9406	3	1	false	0.003704873826950259	0.09454094292795573	0.0	methylation
GO:1903322	16515	127	3	2	2016	2	3	false	0.003939205955331489	0.09454094292795573	3.7109557057516777E-205	positive regulation of protein modification by small protein conjugation or removal
GO:0031056	16515	132	3	2	1963	2	3	false	0.004489788923834351	0.09555984555984436	2.188293887796489E-209	regulation of histone modification
GO:0000792	16515	89	3	2	1237	2	1	false	0.005122529975171015	0.09555984555984436	2.5448347488376517E-138	heterochromatin
GO:0043414	16515	284	3	2	6663	3	3	false	0.005278587950147543	0.09555984555984436	0.0	macromolecule methylation
GO:1903312	16515	74	3	2	1702	3	3	false	0.005439676675818711	0.09555984555984436	1.3424271499862564E-131	negative regulation of mRNA metabolic process
GO:0031441	16515	9	3	2	112	2	3	false	0.005791505791505718	0.09555984555984436	1.8199808214675437E-13	negative regulation of mRNA 3'-end processing
GO:0050684	16515	136	3	2	2877	3	3	false	0.0064499520555948405	0.10016396133394341	3.5940656381364854E-237	regulation of mRNA processing
GO:0006513	16515	69	3	2	807	2	1	false	0.007213556320164401	0.10579882602907789	9.096500719625759E-102	protein monoubiquitination
GO:1903320	16515	217	3	2	2456	2	2	false	0.007773804706195114	0.10801497065450054	8.50003E-318	regulation of protein modification by small protein conjugation or removal
GO:0006396	16515	873	3	3	3891	3	2	false	0.011264193657033362	0.1406897435104576	0.0	RNA processing
GO:0006325	16515	713	3	2	6509	2	2	false	0.01198416300884913	0.1406897435104576	0.0	chromatin organization
GO:2001252	16515	165	3	2	1500	2	3	false	0.01203468979319897	0.1406897435104576	5.60016926961526E-225	positive regulation of chromosome organization
GO:0016570	16515	421	3	2	3779	2	2	false	0.012384901039166176	0.1406897435104576	0.0	histone modification
GO:0000785	16515	1237	3	2	10934	2	2	false	0.012789976682768872	0.1406897435104576	0.0	chromatin
GO:0010638	16515	583	3	2	5042	2	3	false	0.013349715199285895	0.14097299250445905	0.0	positive regulation of organelle organization
GO:0016071	16515	809	3	3	3298	3	1	false	0.014718942734389843	0.1494538800722661	0.0	mRNA metabolic process
GO:1905269	16515	97	3	2	775	2	3	false	0.01552388097024215	0.15178905837570103	2.7899139294400806E-126	positive regulation of chromatin organization
GO:0019787	16515	523	3	2	3955	2	2	false	0.01745778091535952	0.15803126039242438	0.0	ubiquitin-like protein transferase activity
GO:0031398	16515	111	3	2	819	2	3	false	0.018225458323248418	0.15803126039242438	1.8422163120103886E-140	positive regulation of protein ubiquitination
GO:0051130	16515	1112	3	2	8217	2	3	false	0.018299748816771738	0.15803126039242438	0.0	positive regulation of cellular component organization
GO:0031440	16515	27	3	2	195	2	2	false	0.01855670103092862	0.15803126039242438	1.0612338144805276E-33	regulation of mRNA 3'-end processing
GO:0044389	16515	301	3	2	2163	2	1	false	0.019309700654761543	0.15930503040178273	0.0	ubiquitin-like protein ligase binding
GO:0002039	16515	65	3	1	5904	2	1	false	0.021899605960291713	0.1751968476823337	8.818227475807576E-155	p53 binding
GO:0044257	16515	735	3	2	4887	2	3	false	0.02259371245725271	0.17543353202102105	0.0	cellular protein catabolic process
GO:0030163	16515	878	3	2	5628	2	3	false	0.024314374710513956	0.18339985495930528	0.0	protein catabolic process
GO:1900364	16515	8	3	2	46	2	3	false	0.027053140096618227	0.19665112183659827	3.832404138207021E-9	negative regulation of mRNA polyadenylation
GO:0033044	16515	319	3	2	1919	2	2	false	0.027560952681644452	0.19665112183659827	0.0	regulation of chromosome organization
GO:0044306	16515	158	3	1	10934	2	2	false	0.02869316712670962	0.19934200319608789	0.0	neuron projection terminus
GO:0016569	16515	437	3	2	4154	3	2	false	0.03081879700421496	0.20861954895160897	0.0	covalent chromatin modification
GO:1901565	16515	1167	3	2	6503	2	2	false	0.03218167816256006	0.21147820704029124	0.0	organonitrogen compound catabolic process
GO:0044390	16515	36	3	1	2163	2	1	false	0.03301766356475372	0.21147820704029124	4.3220694625675373E-79	ubiquitin-like protein conjugating enzyme binding
GO:1903311	16515	306	3	2	2778	3	2	false	0.03364426021095542	0.21147820704029124	0.0	regulation of mRNA metabolic process
GO:0000149	16515	108	3	1	5904	2	1	false	0.03625378579717717	0.22258138256871565	1.8446847592715733E-233	SNARE binding
GO:1902275	16515	169	3	2	852	2	2	false	0.039158570695627795	0.2349514241737668	1.422025726435647E-183	regulation of chromatin organization
GO:0033523	16515	10	3	2	46	2	1	false	0.043478260869565064	0.25507246376811504	2.4531747684113277E-10	histone H2B ubiquitination
GO:0033043	16515	1180	3	2	5370	2	2	false	0.04825342255493068	0.27123143139543415	0.0	regulation of organelle organization
GO:0051128	16515	2242	3	2	10141	2	2	false	0.04886059227568546	0.27123143139543415	0.0	regulation of cellular component organization
GO:0019898	16515	273	3	1	10934	2	2	false	0.04931480570826075	0.27123143139543415	0.0	extrinsic component of membrane
GO:1902916	16515	10	3	1	390	2	3	false	0.05068881418496066	0.27309891724142066	5.007716828188463E-20	positive regulation of protein polyubiquitination
GO:0051276	16515	1114	3	2	4814	2	1	false	0.05351289019454055	0.28148696766837294	0.0	chromosome organization
GO:0031396	16515	193	3	2	826	2	2	false	0.05437816420866296	0.28148696766837294	2.883176908307371E-194	regulation of protein ubiquitination
GO:0150034	16515	309	3	1	10934	2	2	false	0.055724801399981774	0.28291053018452283	0.0	distal axon
GO:2001166	16515	4	3	2	15	2	2	false	0.05714285714285698	0.28463611859838195	7.326007326007312E-4	regulation of histone H2B ubiquitination
GO:0031123	16515	131	3	2	873	3	1	false	0.06048625217805377	0.2957105662038184	1.31676020562302E-159	RNA 3'-end processing
GO:0044265	16515	1103	3	2	7226	3	3	false	0.06274939060766813	0.29790750735306537	0.0	cellular macromolecule catabolic process
GO:0042393	16515	193	3	1	5904	2	1	false	0.06431614396604769	0.29790750735306537	0.0	histone binding
GO:0003723	16515	623	3	2	2455	2	1	false	0.06432093908759365	0.29790750735306537	0.0	RNA binding
GO:0009451	16515	137	3	1	6011	3	2	false	0.06683898687434288	0.3030100922893458	4.598544785120546E-283	RNA modification
GO:0016556	16515	21	3	1	910	3	2	false	0.0677181645646644	0.3030100922893458	4.671513902908964E-43	mRNA modification
GO:0051247	16515	1579	3	2	5964	2	4	false	0.0700626701680412	0.3081421250292497	0.0	positive regulation of protein metabolic process
GO:0009057	16515	1319	3	2	8030	3	2	false	0.0720448821551297	0.3081421250292497	0.0	macromolecule catabolic process
GO:0032270	16515	1481	3	2	5504	2	4	false	0.07236671118111168	0.3081421250292497	0.0	positive regulation of cellular protein metabolic process
GO:0070647	16515	1066	3	2	3764	2	1	false	0.08015359011879543	0.323088748153882	0.0	protein modification by small protein conjugation or removal
GO:1902494	16515	1314	3	2	4639	2	1	false	0.08018718625754277	0.323088748153882	0.0	catalytic complex
GO:1902914	16515	19	3	1	458	2	2	false	0.08133546099971459	0.323088748153882	4.932058043697187E-34	regulation of protein polyubiquitination
GO:0006397	16515	491	3	3	1129	3	2	false	0.08197085662734488	0.323088748153882	0.0	mRNA processing
GO:0031401	16515	1143	3	2	3972	2	3	false	0.08275670818859392	0.323088748153882	0.0	positive regulation of protein modification process
GO:0008213	16515	160	3	1	3764	2	1	false	0.0832198290699393	0.323088748153882	1.1437914655462367E-286	protein alkylation
GO:0031124	16515	98	3	2	524	3	2	false	0.09130216247241345	0.3493300129379297	4.888521951287727E-109	mRNA 3'-end processing
GO:0098793	16515	525	3	1	10934	2	2	false	0.0937294354757623	0.34995857497928623	0.0	presynapse
GO:1900363	16515	16	3	2	51	2	2	false	0.0941176470588232	0.34995857497928623	1.393821609880666E-13	regulation of mRNA polyadenylation
GO:0006508	16515	1639	3	2	5250	2	1	false	0.09742198514034532	0.3572139455145995	0.0	proteolysis
GO:0003730	16515	81	3	2	253	2	1	false	0.10163749294181529	0.363375877534707	2.3918729899719915E-68	mRNA 3'-UTR binding
GO:0051271	16515	274	3	1	5240	2	3	false	0.1018553596120012	0.363375877534707	0.0	negative regulation of cellular component movement
GO:0040013	16515	286	3	1	5353	2	3	false	0.10401086855379531	0.3661182573093595	0.0	negative regulation of locomotion
GO:2001168	16515	4	3	2	11	2	3	false	0.10909090909090892	0.372652673912178	0.003030303030303028	positive regulation of histone H2B ubiquitination
GO:0090304	16515	3833	3	3	8019	3	2	false	0.10916371895436956	0.372652673912178	0.0	nucleic acid metabolic process
GO:0010467	16515	3646	3	3	7606	3	1	false	0.1101019263831435	0.372652673912178	0.0	gene expression
GO:0036260	16515	34	3	1	873	3	1	false	0.11247099738376833	0.3758524469533524	5.733276770359354E-62	RNA capping
GO:0003682	16515	542	3	1	9221	2	1	false	0.11410879297803687	0.3765590168275217	0.0	chromatin binding
GO:1901575	16515	1956	3	2	9133	3	2	false	0.11792570287235611	0.3807728276187416	0.0	organic substance catabolic process
GO:1903364	16515	133	3	1	2147	2	5	false	0.12008346460588837	0.3807728276187416	7.112732876714284E-216	positive regulation of cellular protein catabolic process
GO:0006139	16515	4384	3	3	8848	3	5	false	0.12159796673933046	0.3807728276187416	0.0	nucleobase-containing compound metabolic process
GO:1901363	16515	3236	3	2	9221	2	1	false	0.12313282823111685	0.3807728276187416	0.0	heterocyclic compound binding
GO:0045934	16515	1121	3	2	5079	3	4	false	0.12458191460739379	0.3807728276187416	0.0	negative regulation of nucleobase-containing compound metabolic process
GO:0031324	16515	2129	3	2	9593	3	4	false	0.12587008722224263	0.3807728276187416	0.0	negative regulation of cellular metabolic process
GO:0010390	16515	30	3	2	83	2	2	false	0.12782838671759958	0.3807728276187416	2.8739529278300316E-23	histone monoubiquitination
GO:0097159	16515	3307	3	2	9221	2	1	false	0.12859618982611656	0.3807728276187416	0.0	organic cyclic compound binding
GO:0005694	16515	1624	3	2	4526	2	1	false	0.12869788551332995	0.3807728276187416	0.0	chromosome
GO:0046483	16515	4528	3	3	8863	3	1	false	0.13330186658124016	0.3807728276187416	0.0	heterocycle metabolic process
GO:0019899	16515	2163	3	2	5904	2	1	false	0.1341816342520758	0.3807728276187416	0.0	enzyme binding
GO:0044248	16515	2055	3	2	8923	3	2	false	0.13465671604800591	0.3807728276187416	0.0	cellular catabolic process
GO:0006725	16515	4570	3	3	8863	3	1	false	0.13704658619123425	0.3807728276187416	0.0	cellular aromatic compound metabolic process
GO:0051172	16515	1965	3	2	8407	3	3	false	0.13832196480291128	0.3807728276187416	0.0	negative regulation of nitrogen compound metabolic process
GO:0051246	16515	2575	3	2	6895	2	4	false	0.13943770507670464	0.3807728276187416	0.0	regulation of protein metabolic process
GO:0032268	16515	2427	3	2	6488	2	3	false	0.1398961728827531	0.3807728276187416	0.0	regulation of cellular protein metabolic process
GO:0043412	16515	3949	3	3	7606	3	1	false	0.13990516772355277	0.3807728276187416	0.0	macromolecule modification
GO:0000209	16515	309	3	2	807	2	1	false	0.146318964642543	0.39115393463914994	2.0409498993751335E-232	protein polyubiquitination
GO:1903362	16515	239	3	1	3110	2	4	false	0.14781481830037171	0.39115393463914994	0.0	regulation of cellular protein catabolic process
GO:0009892	16515	2467	3	2	10162	3	3	false	0.14816436918149617	0.39115393463914994	0.0	negative regulation of metabolic process
GO:1901360	16515	4777	3	3	8995	3	1	false	0.1497387802113137	0.3913964156018497	0.0	organic cyclic compound metabolic process
GO:0031399	16515	1687	3	2	4320	2	2	false	0.1524423734911934	0.3930867048899371	0.0	regulation of protein modification process
GO:0032991	16515	4639	3	2	11845	2	1	false	0.15336337349872545	0.3930867048899371	0.0	protein-containing complex
GO:0009056	16515	2357	3	2	9406	3	1	false	0.15687845219816113	0.39822991711840905	0.0	catabolic process
GO:0031331	16515	344	3	1	4074	2	4	false	0.16176501961406275	0.40147346269859313	0.0	positive regulation of cellular catabolic process
GO:0051253	16515	1028	3	2	4032	3	4	false	0.1617977142207147	0.40147346269859313	0.0	negative regulation of RNA metabolic process
GO:0051603	16515	680	3	2	1685	2	2	false	0.1627184110179904	0.40147346269859313	0.0	proteolysis involved in cellular protein catabolic process
GO:0003729	16515	253	3	2	623	2	1	false	0.16452906535647963	0.4021821597602835	5.568862532860065E-182	mRNA binding
GO:0034641	16515	5039	3	3	9147	3	2	false	0.16714018803771646	0.4048166022197904	0.0	cellular nitrogen compound metabolic process
GO:2000146	16515	250	3	1	1472	1	4	false	0.169836956521634	0.40760869565192154	1.9209271498882467E-290	negative regulation of cell motility
GO:0045732	16515	208	3	1	2261	2	4	false	0.17556332267412034	0.4091977605622418	9.025196788098255E-301	positive regulation of protein catabolic process
GO:0009896	16515	406	3	1	4401	2	3	false	0.17601216665632816	0.4091977605622418	0.0	positive regulation of catabolic process
GO:0006378	16515	45	3	2	106	2	2	false	0.17789757412398743	0.4091977605622418	5.29694687080202E-31	mRNA polyadenylation
GO:0030336	16515	236	3	1	1326	1	3	false	0.17797888386115357	0.4091977605622418	7.121135106725915E-269	negative regulation of cell migration
GO:0031325	16515	2641	3	2	9799	3	4	false	0.17873568677232038	0.4091977605622418	0.0	positive regulation of cellular metabolic process
GO:0009893	16515	2828	3	2	10458	3	3	false	0.17979901600462136	0.4091977605622418	0.0	positive regulation of metabolic process
GO:0080009	16515	14	3	1	76	1	2	false	0.18421052631578724	0.4156545209176738	1.455054999903223E-15	mRNA methylation
GO:0040012	16515	891	3	1	9059	2	2	false	0.18704649344701668	0.4184769005933255	0.0	regulation of locomotion
GO:0006370	16515	33	3	1	491	3	2	false	0.18873995089268597	0.4187172019804126	4.080159935253026E-52	7-methylguanosine mRNA capping
GO:0042802	16515	603	3	1	5904	2	1	false	0.1938524437757364	0.42522262814003914	0.0	identical protein binding
GO:0051270	16515	896	3	1	8723	2	3	false	0.19489370456418462	0.42522262814003914	0.0	regulation of cellular component movement
GO:0016740	16515	2841	3	2	6357	2	1	false	0.19968869270163794	0.4321132366658395	0.0	transferase activity
GO:0043679	16515	139	3	1	674	1	3	false	0.20623145400590281	0.43887597857256166	2.8332111861704507E-148	axon terminus
GO:0010605	16515	2252	3	2	7683	3	3	false	0.20734853839741374	0.43887597857256166	0.0	negative regulation of macromolecule metabolic process
GO:0009719	16515	1513	3	1	7281	1	1	false	0.20780112621806898	0.43887597857256166	0.0	response to endogenous stimulus
GO:0051173	16515	2492	3	2	8444	3	3	false	0.20985071049707316	0.4396872029462485	0.0	positive regulation of nitrogen compound metabolic process
GO:1901800	16515	100	3	1	469	1	3	false	0.21321961620467525	0.44291968494138556	6.3105236468578775E-105	positive regulation of proteasomal protein catabolic process
GO:0042176	16515	371	3	1	3259	2	3	false	0.21474893815339907	0.44291968494138556	0.0	regulation of protein catabolic process
GO:0004842	16515	423	3	2	901	2	2	false	0.2201331853494903	0.45050512350593364	1.1918074151240077E-269	ubiquitin-protein transferase activity
GO:0140096	16515	3053	3	2	6357	2	1	false	0.23060845895344076	0.4683125627977566	0.0	catalytic activity, acting on a protein
GO:0010629	16515	1372	3	2	4323	3	3	false	0.23818568818345054	0.4738847234547923	0.0	negative regulation of gene expression
GO:0045862	16515	337	3	1	2646	2	3	false	0.23854503784325565	0.4738847234547923	0.0	positive regulation of proteolysis
GO:0043228	16515	4536	3	2	9283	2	1	false	0.23873737961927036	0.4738847234547923	0.0	non-membrane-bounded organelle
GO:1903052	16515	115	3	1	889	2	4	false	0.2421107834493576	0.4758958957652805	4.9177779449436526E-148	positive regulation of proteolysis involved in cellular protein catabolic process
GO:0048523	16515	4164	3	2	12864	3	3	false	0.24648355684130885	0.4758958957652805	0.0	negative regulation of cellular process
GO:0140110	16515	1582	3	1	11969	2	1	false	0.24688898024482392	0.4758958957652805	0.0	transcription regulator activity
GO:0051674	16515	1451	3	1	5875	1	1	false	0.2469787234045152	0.4758958957652805	0.0	localization of cell
GO:0031329	16515	772	3	1	5738	2	3	false	0.2510021444819841	0.4758958957652805	0.0	regulation of cellular catabolic process
GO:0043232	16515	4526	3	2	9010	2	2	false	0.2523084265592556	0.4758958957652805	0.0	intracellular non-membrane-bounded organelle
GO:0046983	16515	799	3	1	5904	2	1	false	0.2523690356331033	0.4758958957652805	0.0	protein dimerization activity
GO:0010604	16515	2560	3	2	7739	3	3	false	0.2558483790101983	0.4790352628276053	0.0	positive regulation of macromolecule metabolic process
GO:1901698	16515	1008	3	1	3829	1	1	false	0.26325411334523957	0.4892798936414712	0.0	response to nitrogen compound
GO:0048519	16515	4686	3	2	13878	3	2	false	0.2650266090557969	0.4892798936414712	0.0	negative regulation of biological process
GO:0003712	16515	574	3	1	2130	1	2	false	0.2694835680752466	0.49405320813795206	0.0	transcription coregulator activity
GO:0009894	16515	925	3	1	6072	2	2	false	0.2814914269846535	0.5100440945749166	0.0	regulation of catabolic process
GO:0003824	16515	6357	3	2	11969	2	1	false	0.28206984018158265	0.5100440945749166	0.0	catalytic activity
GO:0048522	16515	4621	3	2	12886	3	3	false	0.29354775688742146	0.5258669339312315	0.0	positive regulation of cellular process
GO:1901652	16515	482	3	1	1628	1	2	false	0.29606879606867936	0.5258669339312315	0.0	response to peptide
GO:0043632	16515	602	3	2	1103	2	1	false	0.29765546200500953	0.5258669339312315	0.0	modification-dependent macromolecule catabolic process
GO:1902680	16515	819	3	1	2724	1	5	false	0.30066079295172277	0.5258669339312315	0.0	positive regulation of RNA biosynthetic process
GO:1990234	16515	726	3	2	1314	2	1	false	0.3050805607432556	0.5258669339312315	0.0	transferase complex
GO:0030054	16515	1821	3	1	10934	2	1	false	0.30536499724871	0.5258669339312315	0.0	cell junction
GO:0003713	16515	323	3	1	1051	1	2	false	0.3073263558515911	0.5258669339312315	9.412113580110557E-281	transcription coactivator activity
GO:0009725	16515	915	3	1	2964	1	2	false	0.3087044534412168	0.5258669339312315	0.0	response to hormone
GO:0008152	16515	9406	3	3	13878	3	1	false	0.311307534642788	0.5258669339312315	0.0	metabolic process
GO:0044237	16515	8863	3	3	13059	3	2	false	0.31258291817970607	0.5258669339312315	0.0	cellular metabolic process
GO:0010243	16515	931	3	1	2967	1	2	false	0.31378496798126876	0.5258669339312315	0.0	response to organonitrogen compound
GO:0040011	16515	1650	3	1	13878	3	1	false	0.31597343074473105	0.5258669339312315	0.0	locomotion
GO:0042995	16515	1906	3	1	10934	2	1	false	0.3182634551571402	0.5258669339312315	0.0	cell projection
GO:0005730	16515	890	3	1	5098	2	2	false	0.31870723268559487	0.5258669339312315	0.0	nucleolus
GO:0048518	16515	5275	3	2	13878	3	2	false	0.32358231885316724	0.5305946097964979	0.0	positive regulation of biological process
GO:0017075	16515	25	3	1	75	1	1	false	0.33333333333333176	0.5431427429963726	1.9015547193498255E-20	syntaxin-1 binding
GO:1903050	16515	207	3	1	1121	2	3	false	0.3353494966227603	0.5431427429963726	4.1278151263243494E-232	regulation of proteolysis involved in cellular protein catabolic process
GO:1903508	16515	819	3	1	2359	1	3	false	0.34718100890243003	0.5588767460380581	0.0	positive regulation of nucleic acid-templated transcription
GO:0030162	16515	660	3	1	3385	2	2	false	0.35198571084346053	0.5631771373495369	0.0	regulation of proteolysis
GO:0001510	16515	69	3	1	350	2	2	false	0.3558739255014815	0.5659681706770548	6.525760733247133E-75	RNA methylation
GO:0061136	16515	177	3	1	483	1	2	false	0.3664596273291161	0.5793134228436326	3.978982447778155E-137	regulation of proteasomal protein catabolic process
GO:0044260	16515	6589	3	3	9167	3	2	false	0.37129680139556126	0.5834664021930248	0.0	cellular macromolecule metabolic process
GO:0019219	16515	2640	3	2	6350	3	4	false	0.3747988105534169	0.5854845324621424	0.0	regulation of nucleobase-containing compound metabolic process
GO:0098590	16515	2390	3	1	6329	1	2	false	0.37762679728146903	0.5858854136157999	0.0	plasma membrane region
GO:0031328	16515	1186	3	1	5530	2	4	false	0.3829676631862758	0.5858854136157999	0.0	positive regulation of cellular biosynthetic process
GO:0009891	16515	1233	3	1	5739	2	3	false	0.3835622678178662	0.5858854136157999	0.0	positive regulation of biosynthetic process
GO:0031323	16515	4758	3	2	11275	3	3	false	0.383932486952778	0.5858854136157999	0.0	regulation of cellular metabolic process
GO:1901700	16515	1487	3	1	3829	1	1	false	0.3883520501432656	0.5867308438167292	0.0	response to oxygen-containing compound
GO:0031062	16515	37	3	1	170	2	3	false	0.38893143056033186	0.5867308438167292	2.8206220869127987E-38	positive regulation of histone methylation
GO:0019222	16515	5105	3	2	11880	3	2	false	0.3952564548019187	0.592884682202878	0.0	regulation of metabolic process
GO:0005515	16515	5904	3	2	9221	2	1	false	0.40993045912445397	0.6059461427399041	0.0	protein binding
GO:0032879	16515	2429	3	1	10462	2	2	false	0.41045963093603816	0.6059461427399041	0.0	regulation of localization
GO:0006928	16515	2076	3	1	12841	3	1	false	0.41084984678198044	0.6059461427399041	0.0	movement of cell or subcellular component
GO:0043434	16515	409	3	1	979	1	2	false	0.41777323799789234	0.6127340823969087	4.517083471812399E-288	response to peptide hormone
GO:0010557	16515	1109	3	1	4648	2	4	false	0.4203049401304097	0.6130414596377246	0.0	positive regulation of macromolecule biosynthetic process
GO:0051252	16515	2375	3	2	5290	3	3	false	0.4236920476700802	0.6145862669500064	0.0	regulation of RNA metabolic process
GO:0005634	16515	3375	3	1	7335	1	1	false	0.46012269938630634	0.6637835663277862	0.0	nucleus
GO:0071840	16515	6683	3	2	13878	3	1	false	0.47234086918273366	0.6777064644795744	0.0	cellular component organization or biogenesis
GO:0010468	16515	2644	3	2	5456	3	2	false	0.4769092265059483	0.6778850253060636	0.0	regulation of gene expression
GO:0016571	16515	126	3	1	455	2	2	false	0.4776008132838176	0.6778850253060636	6.139581693570209E-116	histone methylation
GO:0045935	16515	1094	3	1	5450	3	4	false	0.48947848889211204	0.6910284549065111	0.0	positive regulation of nucleobase-containing compound metabolic process
GO:0051254	16515	913	3	1	4433	3	4	false	0.4994372448418791	0.7013374076502983	0.0	positive regulation of RNA metabolic process
GO:0016043	16515	6509	3	2	12854	3	2	false	0.5095692309747943	0.7117792432663794	0.0	cellular component organization
GO:0051171	16515	4412	3	2	8635	3	2	false	0.5164150290995193	0.7175450930645952	0.0	regulation of nitrogen compound metabolic process
GO:0080090	16515	4581	3	2	8908	3	2	false	0.5213818753938133	0.720443139392071	0.0	regulation of primary metabolic process
GO:0042221	16515	3829	3	1	7281	1	1	false	0.5258893009187912	0.720443139392071	0.0	response to chemical
GO:0031060	16515	61	3	1	196	2	2	false	0.5266875981161732	0.720443139392071	2.6881848160506887E-52	regulation of histone methylation
GO:2000145	16515	829	3	1	1544	1	3	false	0.5369170984451738	0.7306500721109581	0.0	regulation of cell motility
GO:0006996	16515	4814	3	2	6509	2	1	false	0.5469657491843531	0.7384595501817661	0.0	organelle organization
GO:0043005	16515	1047	3	1	1906	1	1	false	0.54931794333664	0.7384595501817661	0.0	neuron projection
GO:0003676	16515	2455	3	2	3307	2	2	false	0.5510474673704846	0.7384595501817661	0.0	nucleic acid binding
GO:0030334	16515	777	3	1	1360	1	2	false	0.5713235294118674	0.7617647058824898	0.0	regulation of cell migration
GO:0030424	16515	602	3	1	1047	1	1	false	0.5749761222538338	0.7627823933417694	3.60013370824989E-309	axon
GO:0031974	16515	3948	3	1	10934	2	1	false	0.5917966410028784	0.7795381337365761	0.0	membrane-enclosed lumen
GO:0005488	16515	9221	3	2	11969	2	1	false	0.5935119881858022	0.7795381337365761	0.0	binding
GO:0043170	16515	7606	3	3	8995	3	1	false	0.6045594349971944	0.790117281382472	0.0	macromolecule metabolic process
GO:0060255	16515	4602	3	2	7947	3	2	false	0.6176549113262724	0.8026004264289193	0.0	regulation of macromolecule metabolic process
GO:0031981	16515	2789	3	1	4497	1	2	false	0.6201912386041649	0.8026004264289193	0.0	nuclear lumen
GO:0019538	16515	5250	3	2	8935	3	3	false	0.6300362904048815	0.8113638081311645	0.0	protein metabolic process
GO:0016070	16515	3298	3	3	3833	3	1	false	0.6369133174979446	0.8162384263080456	0.0	RNA metabolic process
GO:0006464	16515	3764	3	2	4687	2	2	false	0.644891414680917	0.8224702100278362	0.0	cellular protein modification process
GO:0043233	16515	3948	3	1	9283	2	2	false	0.6697388258474452	0.8476545564892559	0.0	organelle lumen
GO:0045202	16515	1222	3	1	1821	1	1	false	0.6710598572206609	0.8476545564892559	0.0	synapse
GO:0048870	16515	1451	3	1	2148	1	3	false	0.675512104283355	0.8477220201659014	0.0	cell motility
GO:0009889	16515	2875	3	1	6647	2	2	false	0.6780101359163686	0.8477220201659014	0.0	regulation of biosynthetic process
GO:0031326	16515	2783	3	1	6367	2	3	false	0.6831794635377593	0.8477220201659014	0.0	regulation of cellular biosynthetic process
GO:0070013	16515	3948	3	1	9004	2	2	false	0.6847134177537803	0.8477220201659014	0.0	intracellular organelle lumen
GO:0032446	16515	886	3	2	1066	2	1	false	0.6906693443962422	0.8477220201659014	1.8746522401419E-209	protein modification by small protein conjugation
GO:0019905	16515	75	3	1	108	1	1	false	0.694444444444449	0.8477220201659014	1.6262935863243163E-28	syntaxin binding
GO:0050794	16515	8239	3	2	12995	3	2	false	0.6962203657135632	0.8477220201659014	0.0	regulation of cellular process
GO:0006807	16515	8339	3	3	9406	3	1	false	0.6968018120303053	0.8477220201659014	0.0	nitrogen compound metabolic process
GO:0050789	16515	8917	3	2	13878	3	2	false	0.708015106412641	0.8574127894171433	0.0	regulation of biological process
GO:0043229	16515	9004	3	2	10673	2	2	false	0.711689257491939	0.8579267761546663	0.0	intracellular organelle
GO:0043226	16515	9283	3	2	10934	2	1	false	0.7207945543817764	0.8649534652581317	0.0	organelle
GO:0010556	16515	2677	3	1	5514	2	3	false	0.7353262881621496	0.8751688016656143	0.0	regulation of macromolecule biosynthetic process
GO:0019941	16515	592	3	2	690	2	2	false	0.7359374014006302	0.8751688016656143	8.138613953273877E-122	modification-dependent protein catabolic process
GO:0044267	16515	4687	3	2	7022	3	2	false	0.7418478436469177	0.8782413933757233	0.0	cellular protein metabolic process
GO:0042803	16515	603	3	1	799	1	2	false	0.7546933667082819	0.8894600393347608	1.4553087568464765E-192	protein homodimerization activity
GO:0071944	16515	5612	3	1	10934	2	1	false	0.7631083725987806	0.8905970409665471	0.0	cell periphery
GO:1901564	16515	6170	3	2	9003	3	2	false	0.7652867706170416	0.8905970409665471	0.0	organonitrogen compound metabolic process
GO:0010498	16515	456	3	1	878	2	2	false	0.7692719277510479	0.8905970409665471	3.558302174652053E-263	proteasomal protein catabolic process
GO:0065007	16515	9584	3	2	13878	3	1	false	0.7720556775335542	0.8905970409665471	0.0	biological regulation
GO:0010033	16515	2958	3	1	3829	1	1	false	0.7725254635656792	0.8905970409665471	0.0	response to organic substance
GO:0036211	16515	3764	3	2	5415	3	2	false	0.7778511265553025	0.8928378148286951	0.0	protein modification process
GO:0005622	16515	10525	3	2	11845	2	1	false	0.7895315334192725	0.8990363234832447	0.0	intracellular
GO:0009987	16515	12841	3	3	13878	3	1	false	0.7921516040267216	0.8990363234832447	0.0	cellular process
GO:0044238	16515	8708	3	3	9406	3	1	false	0.7934676642863485	0.8990363234832447	0.0	primary metabolic process
GO:0120025	16515	1906	3	1	2390	1	2	false	0.797489539750139	0.8997317884360543	0.0	plasma membrane bounded cell projection
GO:0051179	16515	5875	3	1	13878	3	1	false	0.808261700330652	0.9063616893310329	0.0	localization
GO:0006479	16515	160	3	1	284	2	2	false	0.8102324192504688	0.9063616893310329	6.647675853046176E-84	protein methylation
GO:0009059	16515	3643	3	1	8388	3	2	false	0.819026869518809	0.9123337280715846	0.0	macromolecule biosynthetic process
GO:0016020	16515	6329	3	1	10934	2	1	false	0.8226437359952804	0.9125123794233363	0.0	membrane
GO:0016567	16515	807	3	2	886	2	1	false	0.8295290201631826	0.9162998381718838	4.584485883610353E-115	protein ubiquitination
GO:0110165	16515	10934	3	2	11845	2	1	false	0.8520889902826382	0.9327372513935297	0.0	cellular anatomical entity
GO:0008150	16515	13878	3	3	14589	3	1	false	0.8607945342954457	0.9327372513935297	0.0	biological_process
GO:0031624	16515	31	3	1	36	1	1	false	0.8611111111111143	0.9327372513935297	2.6525761819879357E-6	ubiquitin conjugating enzyme binding
GO:0005886	16515	5537	3	1	6400	1	2	false	0.8651562500031486	0.9327372513935297	0.0	plasma membrane
GO:0071704	16515	8995	3	3	9406	3	1	false	0.874545178066278	0.9327372513935297	0.0	organic substance metabolic process
GO:0009058	16515	4757	3	1	9406	3	1	false	0.879295921929117	0.9327372513935297	0.0	biosynthetic process
GO:0032774	16515	2371	3	1	4657	3	3	false	0.8817994125070682	0.9327372513935297	0.0	RNA biosynthetic process
GO:0044249	16515	4600	3	1	8896	3	2	false	0.8874224924639371	0.9327372513935297	0.0	cellular biosynthetic process
GO:1901576	16515	4681	3	1	9027	3	2	false	0.8884464649857995	0.9327372513935297	0.0	organic substance biosynthetic process
GO:2001141	16515	2128	3	1	3182	2	4	false	0.8903508832590206	0.9327372513935297	0.0	regulation of RNA biosynthetic process
GO:0050896	16515	7281	3	1	13878	3	1	false	0.8926121448533996	0.9327372513935297	0.0	response to stimulus
GO:0031625	16515	285	3	2	301	2	1	false	0.8963455149500738	0.9327372513935297	6.914283224319179E-27	ubiquitin protein ligase binding
GO:0018130	16515	3081	3	1	5741	3	2	false	0.9005924691709459	0.9327372513935297	0.0	heterocycle biosynthetic process
GO:0019438	16515	3096	3	1	5759	3	2	false	0.901188128791794	0.9327372513935297	0.0	aromatic compound biosynthetic process
GO:1903506	16515	2128	3	1	2359	1	2	false	0.9020771513364592	0.9327372513935297	0.0	regulation of nucleic acid-templated transcription
GO:0016477	16515	1315	3	1	1451	1	1	false	0.9062715368704692	0.9327372513935297	2.5941692467191015E-195	cell migration
GO:0005575	16515	11845	3	2	14589	3	1	false	0.9071973142816022	0.9327372513935297	0.0	cellular_component
GO:1901362	16515	3230	3	1	5889	3	2	false	0.9080055818490043	0.9327372513935297	0.0	organic cyclic compound biosynthetic process
GO:0003674	16515	11969	3	2	14589	3	1	false	0.9148485249957446	0.9361240720886689	0.0	molecular_function
GO:0034654	16515	3033	3	1	4963	3	5	false	0.941247506371511	0.9594183076528143	0.0	nucleobase-containing compound biosynthetic process
GO:0044271	16515	3707	3	1	5830	3	2	false	0.951754824657329	0.9663972065751341	0.0	cellular nitrogen compound biosynthetic process
GO:0043227	16515	7507	3	1	9283	2	1	false	0.9634142970128743	0.9721815016235417	0.0	membrane-bounded organelle
GO:0043231	16515	7335	3	1	9029	2	2	false	0.9648164902476057	0.9721815016235417	0.0	intracellular membrane-bounded organelle
GO:0006511	16515	587	3	2	592	2	1	false	0.9831652718712414	0.9869035428669496	1.6785235000588023E-12	ubiquitin-dependent protein catabolic process
GO:0097659	16515	2359	3	1	2371	1	1	false	0.9949388443690911	0.9949388443690911	1.5605119001577283E-32	nucleic acid-templated transcription
GO:0000000	16515	14589	3	3	0	0	0	true	1.0	1.0	1.0	Gene Ontology
GO:0009452	16515	34	3	1	34	1	1	true	1.0	1.0	1.0	7-methylguanosine RNA capping
