## Supplementary File S3 for "PIGNON: A protein-protein interaction-guided functional enrichment analysis for quantitative proteomics": table-mcl2_cluster1118-Parent-Child-Union-Benjamini-Hochberg.txt

ID	Pop.total	Pop.term	Study.total	Study.term	Pop.family	Study.family	nparents	is.trivial	p	p.adjusted	p.min	name
GO:0045494	16515	35	3	1	6028	1	2	false	0.005806237558076546	0.7089898053751281	5.637916305629499E-93	photoreceptor cell maintenance
GO:0051131	16515	18	3	1	991	1	1	false	0.01816347124117238	0.7089898053751281	8.799620629911846E-39	chaperone-mediated protein complex assembly
GO:0043292	16515	225	3	1	8742	1	3	false	0.025737817433209912	0.7089898053751281	0.0	contractile fiber
GO:0016363	16515	106	3	1	10934	3	2	false	0.028805160805705315	0.7089898053751281	1.4806884662434509E-258	nuclear matrix
GO:0030018	16515	123	3	1	10934	3	2	false	0.03337274248556902	0.7089898053751281	4.10917131915143E-292	Z disc
GO:0034399	16515	128	3	1	10934	3	2	false	0.03471341810997401	0.7089898053751281	8.841839281745231E-302	nuclear periphery
GO:0031674	16515	134	3	1	10934	3	2	false	0.03632059182215607	0.7089898053751281	2.8740248587E-313	I band
GO:0050850	16515	40	3	1	1079	1	3	false	0.03707136237255572	0.7089898053751281	8.10284975271053E-74	positive regulation of calcium-mediated signaling
GO:0050848	16515	92	3	1	1860	1	2	false	0.04946236559140086	0.7259569377995196	1.9651859350965E-158	regulation of calcium-mediated signaling
GO:0030017	16515	194	3	1	10934	3	2	false	0.052294321864919405	0.7259569377995196	0.0	sarcomere
GO:0045599	16515	44	3	1	726	1	3	false	0.060606060606050845	0.7259569377995196	1.3211147203209482E-71	negative regulation of fat cell differentiation
GO:0045444	16515	207	3	1	3328	1	1	false	0.06219951923077069	0.7259569377995196	0.0	fat cell differentiation
GO:0044782	16515	353	3	1	5329	1	2	false	0.0662413210733759	0.7259569377995196	0.0	cilium organization
GO:0048871	16515	444	3	1	6507	1	2	false	0.06823420931329045	0.7259569377995196	0.0	multicellular organismal homeostasis
GO:0045598	16515	119	3	1	1672	1	2	false	0.07117224880387447	0.7259569377995196	1.1205914791490322E-185	regulation of fat cell differentiation
GO:0000151	16515	276	3	1	10545	3	2	false	0.07649045594767723	0.7314399849996635	0.0	ubiquitin ligase complex
GO:0043687	16515	342	3	1	3764	1	1	false	0.0908607863973479	0.7850545759879073	0.0	post-translational protein modification
GO:0099111	16515	440	3	1	4764	1	2	false	0.09235936188093026	0.7850545759879073	0.0	microtubule-based transport
GO:0045596	16515	593	3	1	5689	1	4	false	0.10423624538581006	0.8003918931990052	0.0	negative regulation of cell differentiation
GO:0051093	16515	798	3	1	7314	1	3	false	0.10910582444627066	0.8003918931990052	0.0	negative regulation of developmental process
GO:0007610	16515	528	3	1	13878	3	1	false	0.10985771083123601	0.8003918931990052	0.0	behavior
GO:0007631	16515	83	3	1	528	1	1	false	0.15719696969694716	0.9575861993258288	3.757649788631988E-99	feeding behavior
GO:0099118	16515	358	3	1	1952	1	2	false	0.18340163934429038	0.9575861993258288	0.0	microtubule-based protein transport
GO:0005929	16515	647	3	1	9587	3	3	false	0.18912383078214706	0.9575861993258288	0.0	cilium
GO:0016604	16515	754	3	1	10934	3	2	false	0.19295584178562977	0.9575861993258288	0.0	nuclear body
GO:0007017	16515	896	3	1	12841	3	1	false	0.19507704564466383	0.9575861993258288	0.0	microtubule-based process
GO:0019932	16515	499	3	1	2462	1	1	false	0.20268074736002442	0.9575861993258288	0.0	second-messenger-mediated signaling
GO:0106058	16515	15	3	1	71	1	3	false	0.2112676056338046	0.9575861993258288	1.0932134464693268E-15	positive regulation of calcineurin-mediated signaling
GO:0031503	16515	549	3	1	2531	1	1	false	0.21691031212953385	0.9575861993258288	0.0	protein-containing complex localization
GO:0097720	16515	46	3	1	207	1	1	false	0.22222222222222368	0.9575861993258288	3.603280823355866E-47	calcineurin-mediated signaling
GO:0030030	16515	1456	3	1	6509	1	1	false	0.22369027500317964	0.9575861993258288	0.0	cell projection organization
GO:0080008	16515	35	3	1	155	1	1	false	0.22580645161290144	0.9575861993258288	1.44334017272923E-35	Cul4-RING E3 ubiquitin ligase complex
GO:0007018	16515	540	3	1	2358	1	2	false	0.2290076335878426	0.9575861993258288	0.0	microtubule-based movement
GO:0060249	16515	397	3	1	1707	1	1	false	0.23257176332763665	0.9575861993258288	0.0	anatomical structure homeostasis
GO:0048584	16515	2094	3	1	8465	1	3	false	0.24737152983037777	0.9575861993258288	0.0	positive regulation of response to stimulus
GO:0030705	16515	465	3	1	1873	1	1	false	0.24826481580340878	0.9575861993258288	0.0	cytoskeleton-dependent intracellular transport
GO:0023056	16515	1745	3	1	6990	1	3	false	0.2496423462091536	0.9575861993258288	0.0	positive regulation of signaling
GO:0098840	16515	358	3	1	1417	1	3	false	0.2526464361328813	0.9575861993258288	0.0	protein transport along microtubule
GO:0030990	16515	647	3	1	4639	2	1	false	0.2595135027546012	0.9575861993258288	0.0	intraciliary transport particle
GO:0010647	16515	1736	3	1	6661	1	3	false	0.26062152829911533	0.9575861993258288	0.0	positive regulation of cell communication
GO:0048016	16515	131	3	1	499	1	1	false	0.2625250501001721	0.9575861993258288	4.307904247764719E-124	inositol phosphate-mediated signaling
GO:0043933	16515	1711	3	1	6509	1	1	false	0.2628667998149334	0.9575861993258288	0.0	protein-containing complex subunit organization
GO:0005654	16515	1101	3	1	10934	3	2	false	0.2727100866528247	0.9703405408809809	0.0	nucleoplasm
GO:0070647	16515	1066	3	1	3764	1	1	false	0.2832093517531884	0.9814936803598239	0.0	protein modification by small protein conjugation or removal
GO:0042755	16515	25	3	1	83	1	1	false	0.3012048192771084	0.9814936803598239	9.240864029484112E-22	eating behavior
GO:0033173	16515	42	3	1	135	1	2	false	0.3111111111111151	0.9814936803598239	6.040843472886085E-36	calcineurin-NFAT signaling cascade
GO:0009967	16515	1541	3	1	4877	1	5	false	0.31597293418101735	0.9814936803598239	0.0	positive regulation of signal transduction
GO:0001894	16515	206	3	1	631	1	2	false	0.3264659270998107	0.9814936803598239	2.3649600015097304E-172	tissue homeostasis
GO:0106056	16515	34	3	1	104	1	2	false	0.32692307692306977	0.9814936803598239	3.433791137671649E-28	regulation of calcineurin-mediated signaling
GO:1902533	16515	938	3	1	2860	1	3	false	0.3279720279723699	0.9814936803598239	0.0	positive regulation of intracellular signal transduction
GO:0045595	16515	1604	3	1	8813	2	3	false	0.33089920654034405	0.9814936803598239	0.0	regulation of cell differentiation
GO:0001895	16515	70	3	1	206	1	1	false	0.3398058252427309	0.9814936803598239	7.826889116496875E-57	retina homeostasis
GO:0032991	16515	4639	3	2	11845	3	1	false	0.3399945428697429	0.9814936803598239	0.0	protein-containing complex
GO:0070886	16515	15	3	1	42	1	3	false	0.3571428571428593	0.9927992496804782	1.0134543399415276E-11	positive regulation of calcineurin-NFAT signaling cascade
GO:0099080	16515	1510	3	1	10934	3	1	false	0.3597500875076394	0.9927992496804782	0.0	supramolecular complex
GO:0098590	16515	2390	3	1	6329	1	2	false	0.37762679728146903	0.9927992496804782	0.0	plasma membrane region
GO:0045184	16515	1978	3	1	5129	1	2	false	0.3856502242142764	0.9927992496804782	0.0	establishment of protein localization
GO:0022607	16515	2668	3	1	6683	1	2	false	0.3992219063298667	0.9927992496804782	0.0	cellular component assembly
GO:0042073	16515	344	3	1	856	1	4	false	0.4018691588786256	0.9927992496804782	1.204155483386331E-249	intraciliary transport
GO:0050793	16515	2287	3	1	9945	2	2	false	0.4070636084918051	0.9927992496804782	0.0	regulation of developmental process
GO:0006928	16515	2076	3	1	12841	3	1	false	0.41084984678198044	0.9927992496804782	0.0	movement of cell or subcellular component
GO:0019722	16515	207	3	1	499	1	1	false	0.41482965931858257	0.9927992496804782	2.4345818380476334E-146	calcium-mediated signaling
GO:0046907	16515	1873	3	1	11294	3	3	false	0.4196035833300401	0.9927992496804782	0.0	intracellular transport
GO:0044085	16515	2890	3	1	6683	1	1	false	0.43244052072595757	0.9927992496804782	0.0	cellular component biogenesis
GO:0042995	16515	1906	3	1	10934	3	1	false	0.4371245834475337	0.9927992496804782	0.0	cell projection
GO:0005634	16515	3375	3	1	7335	1	1	false	0.46012269938630634	0.9927992496804782	0.0	nucleus
GO:0071705	16515	2183	3	1	4702	1	1	false	0.4642705231834458	0.9927992496804782	0.0	nitrogen compound transport
GO:0051641	16515	2730	3	1	5875	1	1	false	0.46468085106490864	0.9927992496804782	0.0	cellular localization
GO:0006886	16515	1362	3	1	2870	1	3	false	0.47456445993091895	0.9927992496804782	0.0	intracellular protein transport
GO:0042592	16515	1707	3	1	3583	1	1	false	0.4764164108288804	0.9927992496804782	0.0	homeostatic process
GO:0033036	16515	2808	3	1	5875	1	1	false	0.47795744680895536	0.9927992496804782	0.0	macromolecule localization
GO:1902494	16515	1314	3	1	4639	2	1	false	0.4863142149038948	0.9927992496804782	0.0	catalytic complex
GO:0065003	16515	1426	3	1	2900	1	2	false	0.49172413793162234	0.9927992496804782	0.0	protein-containing complex assembly
GO:0035556	16515	2462	3	1	11378	3	2	false	0.5188496941832824	0.9927992496804782	0.0	intracellular signal transduction
GO:0043412	16515	3949	3	1	7606	1	1	false	0.5191953720732142	0.9927992496804782	0.0	macromolecule modification
GO:1902531	16515	1775	3	1	3387	1	2	false	0.5240625922641011	0.9927992496804782	0.0	regulation of intracellular signal transduction
GO:0071702	16515	2495	3	1	4702	1	1	false	0.5306252658462377	0.9927992496804782	0.0	organic substance transport
GO:0005575	16515	11845	3	3	14589	3	1	false	0.5351899274240102	0.9927992496804782	0.0	cellular_component
GO:0009966	16515	2880	3	1	5336	1	4	false	0.539730134934311	0.9927992496804782	0.0	regulation of signal transduction
GO:1990234	16515	726	3	1	1314	1	1	false	0.5525114155252855	0.9927992496804782	0.0	transferase complex
GO:0031461	16515	155	3	1	276	1	1	false	0.561594202898581	0.9927992496804782	1.3903744105371244E-81	cullin-RING ubiquitin ligase complex
GO:0019538	16515	5250	3	1	8935	1	3	false	0.5875769445978096	0.9927992496804782	0.0	protein metabolic process
GO:0070727	16515	2015	3	1	3370	1	2	false	0.5979228486657159	0.9927992496804782	0.0	cellular macromolecule localization
GO:0023051	16515	3308	3	1	9004	2	2	false	0.5998332753785816	0.9927992496804782	0.0	regulation of signaling
GO:0065008	16515	3583	3	1	9584	2	1	false	0.6079634271676224	0.9927992496804782	0.0	regulation of biological quality
GO:0048869	16515	3513	3	1	13027	3	2	false	0.6104894129143742	0.9927992496804782	0.0	cellular developmental process
GO:0043226	16515	9283	3	3	10934	3	1	false	0.6119369062555766	0.9927992496804782	0.0	organelle
GO:0048583	16515	3777	3	1	9953	2	2	false	0.6149830247115128	0.9927992496804782	0.0	regulation of response to stimulus
GO:0031981	16515	2789	3	1	4497	1	2	false	0.6201912386041649	0.9927992496804782	0.0	nuclear lumen
GO:0010646	16515	3269	3	1	8383	2	2	false	0.6278745320764318	0.9927992496804782	0.0	regulation of cell communication
GO:0044267	16515	4687	3	1	7022	1	2	false	0.6674736542281041	0.9927992496804782	0.0	cellular protein metabolic process
GO:0070013	16515	3948	3	1	9004	2	2	false	0.6847134177537803	0.9927992496804782	0.0	intracellular organelle lumen
GO:1901564	16515	6170	3	1	9003	1	2	false	0.6853271131903249	0.9927992496804782	0.0	organonitrogen compound metabolic process
GO:0048523	16515	4164	3	1	12864	3	3	false	0.6906991022846116	0.9927992496804782	0.0	negative regulation of cellular process
GO:0034622	16515	991	3	1	1426	1	1	false	0.6949509116407051	0.9927992496804782	0.0	cellular protein-containing complex assembly
GO:0036211	16515	3764	3	1	5415	1	2	false	0.6951061865182656	0.9927992496804782	0.0	protein modification process
GO:0050794	16515	8239	3	2	12995	3	2	false	0.6962203657135632	0.9927992496804782	0.0	regulation of cellular process
GO:0005622	16515	10525	3	3	11845	3	1	false	0.7015317340347604	0.9927992496804782	0.0	intracellular
GO:0050789	16515	8917	3	2	13878	3	2	false	0.708015106412641	0.9927992496804782	0.0	regulation of biological process
GO:0048519	16515	4686	3	1	13878	3	2	false	0.7094629446470648	0.9927992496804782	0.0	negative regulation of biological process
GO:0044260	16515	6589	3	1	9167	1	2	false	0.7187738627761757	0.9927992496804782	0.0	cellular macromolecule metabolic process
GO:0048522	16515	4621	3	1	12886	3	3	false	0.7361739634427935	0.9927992496804782	0.0	positive regulation of cellular process
GO:0007165	16515	4610	3	1	12851	3	5	false	0.736323000312838	0.9927992496804782	0.0	signal transduction
GO:0031974	16515	3948	3	1	10934	3	1	false	0.7392158562699492	0.9927992496804782	0.0	membrane-enclosed lumen
GO:0006996	16515	4814	3	1	6509	1	1	false	0.7395913350707962	0.9927992496804782	0.0	organelle organization
GO:0023052	16515	5095	3	1	13878	3	1	false	0.746549279549942	0.9927992496804782	0.0	signaling
GO:0043232	16515	4526	3	1	9010	2	2	false	0.7523530606771349	0.9927992496804782	0.0	intracellular non-membrane-bounded organelle
GO:0032502	16515	5265	3	1	13878	3	1	false	0.7609849240888042	0.9927992496804782	0.0	developmental process
GO:0048518	16515	5275	3	1	13878	3	2	false	0.76181656941211	0.9927992496804782	0.0	positive regulation of biological process
GO:0070884	16515	33	3	1	43	1	2	false	0.7674418604651163	0.9927992496804782	5.215573247126609E-10	regulation of calcineurin-NFAT signaling cascade
GO:0065007	16515	9584	3	2	13878	3	1	false	0.7720556775335542	0.9927992496804782	0.0	biological regulation
GO:0015833	16515	1929	3	1	2495	1	2	false	0.7731462925850212	0.9927992496804782	0.0	peptide transport
GO:0007154	16515	5113	3	1	12841	3	1	false	0.7820596415246779	0.9927992496804782	0.0	cell communication
GO:0110165	16515	10934	3	3	11845	3	1	false	0.786543683336195	0.9927992496804782	0.0	cellular anatomical entity
GO:0009987	16515	12841	3	3	13878	3	1	false	0.7921516040267216	0.9927992496804782	0.0	cellular process
GO:0034613	16515	2012	3	1	2533	1	2	false	0.7943150414545266	0.9927992496804782	0.0	cellular protein localization
GO:0120025	16515	1906	3	1	2390	1	2	false	0.797489539750139	0.9927992496804782	0.0	plasma membrane bounded cell projection
GO:0006464	16515	3764	3	1	4687	1	2	false	0.8030723277178098	0.9927992496804782	0.0	cellular protein modification process
GO:0051179	16515	5875	3	1	13878	3	1	false	0.808261700330652	0.9927992496804782	0.0	localization
GO:0043233	16515	3948	3	1	9283	3	2	false	0.8102270399990588	0.9927992496804782	0.0	organelle lumen
GO:0099081	16515	1229	3	1	1510	1	1	false	0.8139072847687637	0.9927992496804782	2.9472324095E-314	supramolecular polymer
GO:0051234	16515	4792	3	1	5875	1	1	false	0.8156595744665065	0.9927992496804782	0.0	establishment of localization
GO:0032501	16515	6028	3	1	13878	3	1	false	0.8190509873980014	0.9927992496804782	0.0	multicellular organismal process
GO:0032446	16515	886	3	1	1066	1	1	false	0.8311444652909008	0.9927992496804782	1.8746522401419E-209	protein modification by small protein conjugation
GO:0051716	16515	5952	3	1	13037	3	2	false	0.8395267692835545	0.9927992496804782	0.0	cellular response to stimulus
GO:0043170	16515	7606	3	1	8995	1	1	false	0.8455808782695051	0.9927992496804782	0.0	macromolecule metabolic process
GO:0071840	16515	6683	3	1	13878	3	1	false	0.8606764507703596	0.9927992496804782	0.0	cellular component organization or biogenesis
GO:0008150	16515	13878	3	3	14589	3	1	false	0.8607945342954457	0.9927992496804782	0.0	biological_process
GO:0005886	16515	5537	3	1	6400	1	2	false	0.8651562500031486	0.9927992496804782	0.0	plasma membrane
GO:0043228	16515	4536	3	1	9283	3	1	false	0.8663224445147041	0.9927992496804782	0.0	non-membrane-bounded organelle
GO:0016043	16515	6509	3	1	12854	3	2	false	0.8797525176564943	0.9927992496804782	0.0	cellular component organization
GO:0071944	16515	5612	3	1	10934	3	1	false	0.8847179420271659	0.9927992496804782	0.0	cell periphery
GO:0006807	16515	8339	3	1	9406	1	1	false	0.8865617690907434	0.9927992496804782	0.0	nitrogen compound metabolic process
GO:0005737	16515	6076	3	1	11683	3	2	false	0.889488451606321	0.9927992496804782	0.0	cytoplasm
GO:0050896	16515	7281	3	1	13878	3	1	false	0.8926121448533996	0.9927992496804782	0.0	response to stimulus
GO:0042886	16515	1950	3	1	2183	1	1	false	0.8932661475035535	0.9927992496804782	3.676E-321	amide transport
GO:0008104	16515	2531	3	1	2808	1	1	false	0.9013532763532341	0.9927992496804782	0.0	protein localization
GO:0016567	16515	807	3	1	886	1	1	false	0.9108352144466583	0.9927992496804782	4.584485883610353E-115	protein ubiquitination
GO:0016020	16515	6329	3	1	10934	3	1	false	0.925322824442113	0.9927992496804782	0.0	membrane
GO:0010970	16515	435	3	1	470	1	2	false	0.9255319148939911	0.9927992496804782	1.1339005228704009E-53	transport along microtubule
GO:0044238	16515	8708	3	1	9406	1	1	false	0.9257920476364541	0.9927992496804782	0.0	primary metabolic process
GO:0043229	16515	9004	3	2	10673	3	2	false	0.9343130735760479	0.9927992496804782	0.0	intracellular organelle
GO:0015031	16515	1899	3	1	2008	1	2	false	0.945717131473267	0.9927992496804782	2.850273740397961E-183	protein transport
GO:0030154	16515	3328	3	1	3513	1	1	false	0.9473384571602879	0.9927992496804782	6.4067112836E-314	cell differentiation
GO:0030016	16515	214	3	1	225	1	1	false	0.9511111111111159	0.9927992496804782	6.839113893720555E-19	myofibril
GO:0071704	16515	8995	3	1	9406	1	1	false	0.9563044864969051	0.9927992496804782	0.0	organic substance metabolic process
GO:0043231	16515	7335	3	1	9029	2	2	false	0.9648164902476057	0.9927992496804782	0.0	intracellular membrane-bounded organelle
GO:0008152	16515	9406	3	1	13878	3	1	false	0.9665553061074156	0.9927992496804782	0.0	metabolic process
GO:0044237	16515	8863	3	1	13059	3	2	false	0.9668437137411192	0.9927992496804782	0.0	cellular metabolic process
GO:0006810	16515	4702	3	1	4792	1	1	false	0.9812186978288634	0.995117982099124	1.9528703698435357E-193	transport
GO:0120036	16515	1437	3	1	1456	1	1	false	0.9869505494513129	0.995117982099124	1.0870553178834464E-43	plasma membrane bounded cell projection organization
GO:0043227	16515	7507	3	1	9283	3	1	false	0.9930068918097362	0.995117982099124	0.0	membrane-bounded organelle
GO:0099512	16515	1223	3	1	1229	1	1	false	0.995117982099124	0.995117982099124	2.1150941658829377E-16	supramolecular fiber
GO:0000000	16515	14589	3	3	0	0	0	true	1.0	1.0	1.0	Gene Ontology
