## Supplementary File S3 for "PIGNON: A protein-protein interaction-guided functional enrichment analysis for quantitative proteomics": table-mcl2_cluster1119-Parent-Child-Union-Benjamini-Hochberg.txt

ID	Pop.total	Pop.term	Study.total	Study.term	Pop.family	Study.family	nparents	is.trivial	p	p.adjusted	p.min	name
GO:0043113	16515	53	3	2	5703	3	3	false	2.527388790853167E-4	0.033851183295472285	4.599455594279311E-130	receptor clustering
GO:0051668	16515	79	3	2	7082	3	2	false	3.6595873832943014E-4	0.033851183295472285	9.527088229646306E-188	localization within membrane
GO:0007229	16515	97	3	2	2604	2	1	false	0.0013738136251806496	0.07760447794006858	2.833139293557048E-179	integrin-mediated signaling pathway
GO:0040011	16515	1650	3	3	13878	3	1	false	0.0016779346581636452	0.07760447794006858	0.0	locomotion
GO:0043062	16515	323	3	2	6509	2	1	false	0.002455254853480912	0.09084442957879374	0.0	extracellular structure organization
GO:0006928	16515	2076	3	3	12841	3	1	false	0.00422045363643307	0.13013065379001967	0.0	movement of cell or subcellular component
GO:0034113	16515	56	3	2	745	2	1	false	0.005556758317095267	0.14685718409466061	8.550979091471954E-86	heterotypic cell-cell adhesion
GO:0098636	16515	31	3	1	4639	1	1	false	0.0066824746712544816	0.15453222677275988	1.992940659846593E-80	protein complex involved in cell adhesion
GO:0061756	16515	36	3	2	308	2	1	false	0.013325436778202858	0.21134842655642985	8.077600284299678E-48	leukocyte adhesion to vascular endothelial cell
GO:0010360	16515	2	3	1	150	1	4	false	0.013333333333333645	0.21134842655642985	8.948545861297613E-5	negative regulation of anion channel activity
GO:0051674	16515	1451	3	3	5875	3	1	false	0.01504187537609475	0.21134842655642985	0.0	localization of cell
GO:0140272	16515	70	3	1	9221	2	1	false	0.015125923308703647	0.21134842655642985	4.549597874336964E-178	exogenous protein binding
GO:1903959	16515	10	3	1	644	1	3	false	0.015527950310555625	0.21134842655642985	3.172497955337271E-22	regulation of anion transmembrane transport
GO:0045123	16515	51	3	2	399	2	1	false	0.01605773227037254	0.21134842655642985	9.803284514994699E-66	cellular extravasation
GO:1903960	16515	6	3	1	338	1	4	false	0.017751479289939052	0.21134842655642985	5.049066730424671E-13	negative regulation of anion transmembrane transport
GO:1903792	16515	12	3	1	580	1	3	false	0.02068965517241779	0.21134842655642985	3.706386058704686E-25	negative regulation of anion transport
GO:0010359	16515	6	3	1	283	1	3	false	0.0212014134275606	0.21134842655642985	1.4783715698092736E-12	regulation of anion channel activity
GO:0040017	16515	513	3	2	5694	3	3	false	0.022853201384522376	0.21134842655642985	0.0	positive regulation of locomotion
GO:0051272	16515	495	3	2	5452	3	3	false	0.023195723056601728	0.21134842655642985	0.0	positive regulation of cellular component movement
GO:0022610	16515	1260	3	2	13878	3	1	false	0.023217718260317943	0.21134842655642985	0.0	biological adhesion
GO:0072657	16515	581	3	3	2012	3	1	false	0.023990902473973116	0.21134842655642985	0.0	protein localization to membrane
GO:0040012	16515	891	3	2	9059	3	2	false	0.027094727004830056	0.22784202254061636	0.0	regulation of locomotion
GO:0051270	16515	896	3	2	8723	3	3	false	0.029459639500421804	0.2369579698946971	0.0	regulation of cellular component movement
GO:0032410	16515	68	3	1	2207	1	4	false	0.03081105573178055	0.23750188793247506	2.9431089004480975E-131	negative regulation of transporter activity
GO:0050776	16515	807	3	2	4478	2	3	false	0.032444224128725586	0.24008725855256935	0.0	regulation of immune response
GO:0044325	16515	119	3	1	5904	2	1	false	0.0399087414556582	0.2839660449729526	3.1604417993175626E-252	ion channel binding
GO:0050900	16515	399	3	2	3206	3	2	false	0.042534565717150016	0.2914405428767686	0.0	leukocyte migration
GO:0072676	16515	85	3	2	399	2	1	false	0.04496165035704156	0.2970680470018818	3.6354728503021874E-89	lymphocyte migration
GO:0006955	16515	1668	3	2	7504	2	2	false	0.04938600252856088	0.3150486368201298	0.0	immune response
GO:0051051	16515	394	3	1	7554	1	3	false	0.0521577971935433	0.3174633710907091	0.0	negative regulation of transport
GO:0002682	16515	1311	3	2	9249	3	2	false	0.05455091349140572	0.3174633710907091	0.0	regulation of immune system process
GO:0032409	16515	223	3	1	4061	1	2	false	0.05491258310758211	0.3174633710907091	0.0	regulation of transporter activity
GO:0034763	16515	97	3	1	1650	1	3	false	0.05878787878790929	0.3175788075770018	1.3718765995869404E-159	negative regulation of transmembrane transport
GO:0005178	16515	120	3	1	2026	1	3	false	0.0592300098716279	0.3175788075770018	3.892309488535672E-197	integrin binding
GO:0031589	16515	308	3	2	1255	2	1	false	0.06008247710916251	0.3175788075770018	7.269762113801913E-303	cell-substrate adhesion
GO:0044070	16515	60	3	1	931	1	2	false	0.06444683136410574	0.3301419142847576	4.236826662807031E-96	regulation of anion transport
GO:0034766	16515	77	3	1	1100	1	4	false	0.07000000000001191	0.3301419142847576	1.437655109769106E-120	negative regulation of ion transmembrane transport
GO:0008305	16515	26	3	1	370	1	3	false	0.07027027027027695	0.3301419142847576	1.6708122404988244E-40	integrin complex
GO:0043271	16515	118	3	1	1644	1	3	false	0.07177615571775982	0.3301419142847576	1.15579273903439E-183	negative regulation of ion transport
GO:0043235	16515	336	3	1	4639	1	1	false	0.07242940288843032	0.3301419142847576	0.0	receptor complex
GO:0090314	16515	29	3	1	383	1	4	false	0.07571801566580429	0.3301419142847576	3.206366095583351E-44	positive regulation of protein targeting to membrane
GO:0051179	16515	5875	3	3	13878	3	1	false	0.0758429210645628	0.3301419142847576	0.0	localization
GO:0032413	16515	63	3	1	821	1	4	false	0.07673568818510582	0.3301419142847576	5.67520881041092E-96	negative regulation of ion transmembrane transporter activity
GO:0032388	16515	192	3	1	2425	1	3	false	0.07917525773200121	0.33289597000955057	1.1465598292053087E-290	positive regulation of intracellular transport
GO:0090316	16515	149	3	1	1712	1	5	false	0.08703271028029762	0.3513869899914555	4.6811711466212315E-219	positive regulation of intracellular protein transport
GO:0002376	16515	2527	3	2	13878	3	1	false	0.08737190021409164	0.3513869899914555	0.0	immune system process
GO:0090313	16515	34	3	1	362	1	3	false	0.09392265193371081	0.36969554484545747	1.4753266688885767E-48	regulation of protein targeting to membrane
GO:0051641	16515	2730	3	3	5875	3	1	false	0.1002787091285842	0.3811087713076581	0.0	cellular localization
GO:0033627	16515	65	3	1	1255	2	1	false	0.10094232321121754	0.3811087713076581	1.725571373324463E-110	cell adhesion mediated by integrin
GO:0032386	16515	319	3	1	3092	1	3	false	0.10316946959902877	0.38172703751640646	0.0	regulation of intracellular transport
GO:0033036	16515	2808	3	3	5875	3	1	false	0.1091252794366004	0.3917538614851448	0.0	macromolecule localization
GO:0033157	16515	221	3	1	2007	1	4	false	0.11011459890393259	0.3917538614851448	2.0161035634574735E-301	regulation of intracellular protein transport
GO:1904951	16515	418	3	1	6251	2	3	false	0.1292770820666331	0.43310708124574704	0.0	positive regulation of establishment of protein localization
GO:0009986	16515	740	3	1	10934	2	1	false	0.13078295153654818	0.43310708124574704	0.0	cell surface
GO:0031226	16515	388	3	1	5669	2	2	false	0.13221169796048154	0.43310708124574704	0.0	intrinsic component of plasma membrane
GO:0032879	16515	2429	3	2	10462	3	2	false	0.13665589164803724	0.43310708124574704	0.0	regulation of localization
GO:1903533	16515	75	3	1	547	1	2	false	0.1371115173674526	0.43310708124574704	2.2711277671290027E-94	regulation of protein targeting
GO:0060089	16515	856	3	1	11969	2	1	false	0.13792688822260424	0.43310708124574704	0.0	molecular transducer activity
GO:1903829	16515	306	3	1	6331	3	3	false	0.13812604212702204	0.43310708124574704	0.0	positive regulation of cellular protein localization
GO:0015103	16515	119	3	1	808	1	3	false	0.147277227722767	0.45410478547853156	5.4617523317897555E-146	inorganic anion transmembrane transporter activity
GO:0098797	16515	455	3	1	5728	2	2	false	0.1525716663107139	0.45713202899568983	0.0	plasma membrane protein complex
GO:0050839	16515	471	3	1	5904	2	1	false	0.15320100431206904	0.45713202899568983	0.0	cell adhesion molecule binding
GO:0031224	16515	908	3	1	10934	2	2	false	0.15919813970476054	0.4641118950286589	0.0	intrinsic component of membrane
GO:0005253	16515	86	3	1	527	1	2	false	0.1631878557874536	0.4641118950286589	3.1490380659682945E-101	anion channel activity
GO:0044092	16515	1033	3	1	11969	2	2	false	0.16517039562560076	0.4641118950286589	0.0	negative regulation of molecular function
GO:0051222	16515	380	3	1	2277	1	4	false	0.1668862538427288	0.4641118950286589	0.0	positive regulation of protein transport
GO:0044877	16515	821	3	1	9221	2	1	false	0.1701531988321942	0.4641118950286589	0.0	protein-containing complex binding
GO:0007159	16515	308	3	2	745	2	1	false	0.1705924803348584	0.4641118950286589	1.365416220452581E-218	leukocyte cell-cell adhesion
GO:0005215	16515	1093	3	1	11969	2	1	false	0.1743062123947276	0.4673427433771682	0.0	transporter activity
GO:0034762	16515	444	3	1	2438	1	2	false	0.18211648892536647	0.4813078635884685	0.0	regulation of transmembrane transport
GO:0051701	16515	176	3	1	901	1	1	false	0.19533851276350522	0.5053870506534901	1.6715365821894953E-192	interaction with host
GO:0022898	16515	214	3	1	1088	1	3	false	0.1966911764705475	0.5053870506534901	1.7956298527882883E-233	regulation of transmembrane transporter activity
GO:0051050	16515	859	3	1	7837	2	3	false	0.20721501902894554	0.5200360286084981	0.0	positive regulation of transport
GO:0034446	16515	97	3	1	866	2	2	false	0.21158739270327412	0.5200360286084981	2.956497013724021E-131	substrate adhesion-dependent cell spreading
GO:0098656	16515	264	3	1	1238	1	2	false	0.21324717285939365	0.5200360286084981	8.504692971374818E-278	anion transmembrane transport
GO:0070727	16515	2015	3	3	3370	3	2	false	0.2136364225634911	0.5200360286084981	0.0	cellular macromolecule localization
GO:0050901	16515	27	3	2	57	2	2	false	0.21992481203007716	0.5258766071783715	7.126877140260943E-17	leukocyte tethering or rolling
GO:0098796	16515	1005	3	1	8532	2	2	false	0.2217209478914215	0.5258766071783715	0.0	membrane protein complex
GO:0098802	16515	145	3	1	638	1	2	false	0.2272727272727319	0.529131355932496	8.324378856725115E-148	plasma membrane signaling receptor complex
GO:0043269	16515	540	3	1	2360	1	2	false	0.22881355932216044	0.529131355932496	0.0	regulation of ion transport
GO:0002687	16515	116	3	1	1349	3	4	false	0.23658199269130264	0.5340110441765248	4.577086226770132E-171	positive regulation of leukocyte migration
GO:0002685	16515	166	3	1	1924	3	3	false	0.23725844384899625	0.5340110441765248	9.127204648613753E-245	regulation of leukocyte migration
GO:0032412	16515	207	3	1	864	1	3	false	0.23958333333325166	0.5340110441765248	7.874532200122053E-206	regulation of ion transmembrane transporter activity
GO:0090087	16515	662	3	1	2719	1	2	false	0.2434718646561063	0.5362177971592816	0.0	regulation of peptide transport
GO:0032989	16515	1057	3	1	7814	2	3	false	0.2522570472547453	0.5418626885932294	0.0	cellular component morphogenesis
GO:2000147	16515	486	3	2	1475	3	4	false	0.253998245352174	0.5418626885932294	0.0	positive regulation of cell motility
GO:0050794	16515	8239	3	3	12995	3	2	false	0.2548219130141133	0.5418626885932294	0.0	regulation of cellular process
GO:0071944	16515	5612	3	2	10934	2	1	false	0.26341440040921293	0.5513217589943384	0.0	cell periphery
GO:0050789	16515	8917	3	3	13878	3	2	false	0.26523046784051957	0.5513217589943384	0.0	regulation of biological process
GO:0008509	16515	229	3	1	835	1	2	false	0.27425149700592	0.5637391882899466	3.034616677634203E-212	anion transmembrane transporter activity
GO:0030335	16515	468	3	2	1330	3	3	false	0.28416629569257207	0.5642325228770817	0.0	positive regulation of cell migration
GO:0034765	16515	368	3	1	1256	1	3	false	0.29299363057312516	0.5642325228770817	0.0	regulation of ion transmembrane transport
GO:0048522	16515	4621	3	2	12886	3	3	false	0.29354775688742146	0.5642325228770817	0.0	positive regulation of cellular process
GO:0007165	16515	4610	3	2	12851	3	5	false	0.2937143213818386	0.5642325228770817	0.0	signal transduction
GO:0055085	16515	1399	3	1	4702	1	1	false	0.29753296469712665	0.5642325228770817	0.0	transmembrane transport
GO:0006605	16515	406	3	1	1362	1	1	false	0.29809104258455543	0.5642325228770817	0.0	protein targeting
GO:0006811	16515	1419	3	1	4702	1	1	false	0.30178647384175245	0.5642325228770817	0.0	ion transport
GO:0030054	16515	1821	3	1	10934	2	1	false	0.30536499724871	0.5642325228770817	0.0	cell junction
GO:0023052	16515	5095	3	2	13878	3	1	false	0.3053701129467339	0.5642325228770817	0.0	signaling
GO:0015698	16515	148	3	1	484	1	1	false	0.305785123966937	0.5642325228770817	9.745884648170868E-129	inorganic anion transport
GO:0048870	16515	1451	3	3	2148	3	3	false	0.30804045843559597	0.5642325228770817	0.0	cell motility
GO:0070201	16515	688	3	1	2163	1	2	false	0.31807674526151986	0.5701078582432597	0.0	regulation of establishment of protein localization
GO:0007166	16515	2604	3	2	4610	2	1	false	0.3190123633433966	0.5701078582432597	0.0	cell surface receptor signaling pathway
GO:0048583	16515	3777	3	2	9953	3	2	false	0.3227090591555676	0.5701078582432597	0.0	regulation of response to stimulus
GO:0048518	16515	5275	3	2	13878	3	2	false	0.32358231885316724	0.5701078582432597	0.0	positive regulation of biological process
GO:0065007	16515	9584	3	3	13878	3	1	false	0.32931968937529044	0.5701078582432597	0.0	biological regulation
GO:0051223	16515	642	3	1	1947	1	3	false	0.32973805855150695	0.5701078582432597	0.0	regulation of protein transport
GO:0016020	16515	6329	3	2	10934	2	1	false	0.3350295766107691	0.5718737777083057	0.0	membrane
GO:0000904	16515	692	3	1	2048	1	2	false	0.33789062500004996	0.5718737777083057	0.0	cell morphogenesis involved in differentiation
GO:0006820	16515	484	3	1	1419	1	1	false	0.3410852713180359	0.5718737777083057	0.0	anion transport
GO:0046718	16515	112	3	1	321	1	2	false	0.3489096573208774	0.5718737777083057	1.4648058305389658E-89	viral entry into host cell
GO:0007154	16515	5113	3	2	12841	3	1	false	0.34936650683767567	0.5718737777083057	0.0	cell communication
GO:0098609	16515	745	3	2	1255	2	1	false	0.35219886006244683	0.5718737777083057	0.0	cell-cell adhesion
GO:0044419	16515	1871	3	1	13878	3	1	false	0.3523978954526857	0.5718737777083057	0.0	interspecies interaction between organisms
GO:0019058	16515	310	3	1	865	1	1	false	0.35838150289030446	0.5732062705166034	2.7186111839671737E-244	viral life cycle
GO:0005102	16515	1183	3	1	5904	2	1	false	0.360623209823149	0.5732062705166034	0.0	signaling receptor binding
GO:0090150	16515	302	3	1	2167	3	2	false	0.3626729746869931	0.5732062705166034	0.0	establishment of protein localization to membrane
GO:0006612	16515	185	3	1	506	1	2	false	0.3656126482214011	0.5732062705166034	1.4086838666207554E-143	protein targeting to membrane
GO:2000403	16515	33	3	1	161	2	3	false	0.368944099378867	0.5735685578579025	4.411270237581068E-35	positive regulation of lymphocyte migration
GO:0002684	16515	887	3	1	6068	3	3	false	0.3776032875393875	0.5793791252165004	0.0	positive regulation of immune system process
GO:0048468	16515	1897	3	1	5006	1	3	false	0.3789452656821435	0.5793791252165004	0.0	cell development
GO:1905477	16515	114	3	1	759	3	3	false	0.3867328615657699	0.5864391753251429	8.75363250708599E-139	positive regulation of protein localization to membrane
GO:0007160	16515	194	3	2	308	2	1	false	0.3959769871821356	0.5955751433227243	1.494935164702491E-87	cell-matrix adhesion
GO:0005515	16515	5904	3	2	9221	2	1	false	0.40993045912445397	0.6115897978872902	0.0	protein binding
GO:0005887	16515	333	3	1	803	1	2	false	0.41469489414686944	0.6137484433373668	8.269589478432813E-236	integral component of plasma membrane
GO:0046907	16515	1873	3	1	11294	3	3	false	0.4196035833300401	0.616084626317916	0.0	intracellular transport
GO:0070161	16515	776	3	1	1821	1	1	false	0.42613948379970557	0.6207543661649255	0.0	anchoring junction
GO:0051716	16515	5952	3	2	13037	3	2	false	0.4349792601163406	0.6286809618868985	0.0	cellular response to stimulus
GO:0060341	16515	720	3	1	4068	3	2	false	0.4426286936354167	0.6332833126747052	0.0	regulation of cellular localization
GO:2000401	16515	50	3	1	195	2	2	false	0.4480570975416504	0.6332833126747052	9.443669285647951E-48	regulation of lymphocyte migration
GO:0009653	16515	2361	3	1	5265	1	2	false	0.448433048434521	0.6332833126747052	0.0	anatomical structure morphogenesis
GO:0071705	16515	2183	3	1	4702	1	1	false	0.4642705231834458	0.6506821726434656	0.0	nitrogen compound transport
GO:0071840	16515	6683	3	2	13878	3	1	false	0.47234086918273366	0.6570154947278626	0.0	cellular component organization or biogenesis
GO:1905475	16515	172	3	1	886	3	2	false	0.47707611667526795	0.658649862574064	1.2455040406076947E-188	regulation of protein localization to membrane
GO:0044403	16515	901	3	1	1871	1	1	false	0.48156066274726167	0.6599164637647661	0.0	symbiotic process
GO:1903827	16515	498	3	1	2490	3	3	false	0.48815430983279506	0.664033436169611	0.0	regulation of cellular protein localization
GO:0034613	16515	2012	3	3	2533	3	2	false	0.5010084700460805	0.6765442843687949	0.0	cellular protein localization
GO:0016043	16515	6509	3	2	12854	3	2	false	0.5095692309747943	0.6820356790654126	0.0	cellular component organization
GO:0051049	16515	1594	3	1	5283	2	2	false	0.5124484291356344	0.6820356790654126	0.0	regulation of transport
GO:0030055	16515	406	3	1	776	1	1	false	0.5231958762888748	0.6913659793817274	2.0238350356373618E-232	cell-substrate junction
GO:0071702	16515	2495	3	1	4702	1	1	false	0.5306252658462377	0.6946396904147382	0.0	organic substance transport
GO:0005575	16515	11845	3	3	14589	3	1	false	0.5351899274240102	0.6946396904147382	0.0	cellular_component
GO:0050896	16515	7281	3	2	13878	3	1	false	0.5369377066449057	0.6946396904147382	0.0	response to stimulus
GO:2000145	16515	829	3	2	1544	3	3	false	0.5553107446146164	0.7110067257389775	0.0	regulation of cell motility
GO:0022803	16515	540	3	1	969	1	1	false	0.5572755417954148	0.7110067257389775	4.5450251904428766E-288	passive transmembrane transporter activity
GO:0032880	16515	928	3	1	3765	3	2	false	0.572269901334826	0.7251365188146768	0.0	regulation of protein localization
GO:0005216	16515	494	3	1	848	1	3	false	0.5825471698110974	0.7305309213757791	2.1133661329335257E-249	ion channel activity
GO:0065009	16515	3314	3	1	13061	3	2	false	0.5844247371006234	0.7305309213757791	0.0	regulation of molecular function
GO:0005488	16515	9221	3	2	11969	2	1	false	0.5935119881858022	0.7369108578145867	0.0	binding
GO:0030334	16515	777	3	2	1360	3	2	false	0.6063368393718498	0.7431881695389133	0.0	regulation of cell migration
GO:0048869	16515	3513	3	1	13027	3	2	false	0.6104894129143742	0.7431881695389133	0.0	cellular developmental process
GO:0001618	16515	69	3	1	113	1	2	false	0.6106194690265666	0.7431881695389133	2.0387747825506962E-32	virus receptor activity
GO:0034220	16515	1054	3	1	1710	1	2	false	0.6163742690054267	0.7452891487974114	0.0	ion transmembrane transport
GO:0022857	16515	969	3	1	1516	1	2	false	0.6391820580481979	0.7678485762267313	0.0	transmembrane transporter activity
GO:0015075	16515	807	3	1	1202	1	2	false	0.6713810316138338	0.8013257474100597	0.0	ion transmembrane transporter activity
GO:0044409	16515	124	3	1	176	1	1	false	0.7045454545454876	0.8355186480186872	6.138490908730718E-46	entry into host
GO:0048519	16515	4686	3	1	13878	3	2	false	0.7094629446470648	0.835991367896223	0.0	negative regulation of biological process
GO:0008104	16515	2531	3	3	2808	3	1	false	0.732207735776642	0.8573318425232833	0.0	protein localization
GO:0016477	16515	1315	3	3	1451	3	1	false	0.7441869397083525	0.8654266535798179	2.5941692467191015E-195	cell migration
GO:0005886	16515	5537	3	2	6400	2	2	false	0.7484771057987615	0.8654266535798179	0.0	plasma membrane
GO:0032502	16515	5265	3	1	13878	3	1	false	0.7609849240888042	0.8741067227904216	0.0	developmental process
GO:0045184	16515	1978	3	1	5129	3	2	false	0.7682137951660415	0.8741067227904216	0.0	establishment of protein localization
GO:0015833	16515	1929	3	1	2495	1	2	false	0.7731462925850212	0.8741067227904216	0.0	peptide transport
GO:0032991	16515	4639	3	1	11845	3	1	false	0.774883797500698	0.8741067227904216	0.0	protein-containing complex
GO:0009987	16515	12841	3	3	13878	3	1	false	0.7921516040267216	0.8832854638366487	0.0	cellular process
GO:0015318	16515	768	3	1	969	1	1	false	0.7925696594426146	0.8832854638366487	4.492427514227734E-214	inorganic molecular entity transmembrane transporter activity
GO:0016021	16515	749	3	1	908	1	1	false	0.8248898678410735	0.9138001529975964	3.3519406952242996E-182	integral component of membrane
GO:0072678	16515	52	3	1	85	2	1	false	0.8521008403361543	0.9360271421553241	2.4861720587031856E-24	T cell migration
GO:0006886	16515	1362	3	1	2870	3	3	false	0.8550734433743232	0.9360271421553241	0.0	intracellular protein transport
GO:0008150	16515	13878	3	3	14589	3	1	false	0.8607945342954457	0.9367469932038675	0.0	biological_process
GO:0042886	16515	1950	3	1	2183	1	1	false	0.8932661475035535	0.9663990484687567	3.676E-321	amide transport
GO:0000902	16515	960	3	1	1057	1	1	false	0.9082308420055522	0.9726837765759353	4.187268842637695E-140	cell morphogenesis
GO:0048856	16515	4812	3	1	5265	1	1	false	0.9139601139625344	0.9726837765759353	0.0	anatomical structure development
GO:0003674	16515	11969	3	2	14589	3	1	false	0.9148485249957446	0.9726837765759353	0.0	molecular_function
GO:0015031	16515	1899	3	1	2008	1	2	false	0.945717131473267	0.995781900992348	2.850273740397961E-183	protein transport
GO:0030154	16515	3328	3	1	3513	1	1	false	0.9473384571602879	0.995781900992348	6.4067112836E-314	cell differentiation
GO:0016032	16515	865	3	1	901	1	1	false	0.9600443951157176	0.9986188560740351	3.222404924236653E-65	viral process
GO:0006810	16515	4702	3	1	4792	1	1	false	0.9812186978288634	0.9986188560740351	1.9528703698435357E-193	transport
GO:0005925	16515	399	3	1	406	1	1	false	0.982758620689645	0.9986188560740351	2.9196624968407593E-15	focal adhesion
GO:0110165	16515	10934	3	2	11845	3	1	false	0.9831796041702436	0.9986188560740351	0.0	cellular anatomical entity
GO:0007155	16515	1255	3	2	1260	2	1	false	0.9920760997011433	0.9986188560740351	3.808723211297523E-14	cell adhesion
GO:0038023	16515	850	3	1	856	1	1	false	0.9929906542054951	0.9986188560740351	1.862586969397614E-15	signaling receptor activity
GO:0051234	16515	4792	3	1	5875	3	1	false	0.9937500060455492	0.9986188560740351	0.0	establishment of localization
GO:0015267	16515	539	3	1	540	1	1	false	0.9981481481479771	0.9986188560740351	0.0018518518518518792	channel activity
GO:0005622	16515	10525	3	1	11845	3	1	false	0.9986188560740351	0.9986188560740351	0.0	intracellular
GO:0000000	16515	14589	3	3	0	0	0	true	1.0	1.0	1.0	Gene Ontology
GO:0030198	16515	323	3	2	323	2	1	true	1.0	1.0	1.0	extracellular matrix organization
