## Supplementary File S3 for "PIGNON: A protein-protein interaction-guided functional enrichment analysis for quantitative proteomics": table-mcl2_cluster1120-Parent-Child-Union-Benjamini-Hochberg.txt

ID	Pop.total	Pop.term	Study.total	Study.term	Pop.family	Study.family	nparents	is.trivial	p	p.adjusted	p.min	name
GO:0016778	16515	5	3	1	1632	1	1	false	0.003063725490193785	0.4300804828989735	1.042903299157953E-14	diphosphotransferase activity
GO:0097542	16515	45	3	1	10934	1	2	false	0.0041156027071672105	0.4300804828989735	2.355752299430243E-126	ciliary tip
GO:0042731	16515	4	3	1	644	1	1	false	0.006211180124222245	0.43271221532081633	1.408384847157772E-10	PH domain binding
GO:0019637	16515	1008	3	2	9042	2	2	false	0.012416781267682794	0.4534516765286464	0.0	organophosphate metabolic process
GO:0046391	16515	6	3	1	483	1	1	false	0.012422360248445273	0.4534516765286464	5.850440995877704E-14	5-phosphoribose 1-diphosphate metabolic process
GO:0009116	16515	92	3	1	6217	1	3	false	0.01479813414829827	0.4534516765286464	2.3943490706463975E-207	nucleoside metabolic process
GO:0045880	16515	33	3	1	1622	1	3	false	0.020345252774357007	0.4534516765286464	1.410375456998772E-69	positive regulation of smoothened signaling pathway
GO:0002189	16515	5	3	1	240	1	1	false	0.020833333333333467	0.4534516765286464	1.5715738628034049E-10	ribose phosphate diphosphokinase complex
GO:0006015	16515	6	3	1	280	1	2	false	0.02142857142856954	0.4534516765286464	1.576899156764183E-12	5-phosphoribose 1-diphosphate biosynthetic process
GO:0046838	16515	15	3	1	672	1	2	false	0.02232142857142632	0.4534516765286464	5.947198389140685E-31	phosphorylated carbohydrate dephosphorylation
GO:1901616	16515	55	3	1	2252	1	2	false	0.024422735346360677	0.4534516765286464	1.002623390186953E-111	organic hydroxy compound catabolic process
GO:0008589	16515	76	3	1	2916	1	2	false	0.026063100137192582	0.4534516765286464	2.397453151329779E-152	regulation of smoothened signaling pathway
GO:0052745	16515	11	3	1	390	1	1	false	0.028205128205131113	0.4534516765286464	1.4496022397390039E-21	inositol phosphate phosphatase activity
GO:0044281	16515	1811	3	2	9406	2	1	false	0.03705384247497689	0.5531609340907264	0.0	small molecule metabolic process
GO:0043647	16515	63	3	1	3012	2	3	false	0.04140197760924772	0.5768675546888515	2.5878643114176036E-132	inositol phosphate metabolic process
GO:0046839	16515	32	3	1	675	1	2	false	0.047407407407416675	0.6043191470130344	1.6093865432333564E-55	phospholipid dephosphorylation
GO:0007224	16515	128	3	1	2604	1	1	false	0.04915514592928988	0.6043191470130344	5.78606326777E-221	smoothened signaling pathway
GO:0044262	16515	264	3	1	8902	2	2	false	0.05843625344212297	0.6133321669169496	0.0	cellular carbohydrate metabolic process
GO:0072521	16515	511	3	1	8470	1	5	false	0.06033057851228611	0.6133321669169496	0.0	purine-containing compound metabolic process
GO:0072522	16515	282	3	1	4466	1	6	false	0.06314375279881289	0.6133321669169496	0.0	purine-containing compound biosynthetic process
GO:0044782	16515	353	3	1	5329	1	2	false	0.0662413210733759	0.6133321669169496	0.0	cilium organization
GO:0005929	16515	647	3	1	9587	1	3	false	0.06748722228060772	0.6133321669169496	0.0	cilium
GO:0005815	16515	738	3	1	10934	1	2	false	0.06749588439755905	0.6133321669169496	0.0	microtubule organizing center
GO:0046164	16515	45	3	1	631	1	3	false	0.07131537242471844	0.6210380348652564	5.949485126184325E-70	alcohol catabolic process
GO:0046434	16515	103	3	1	2603	2	2	false	0.07758829683571775	0.6486381615466003	1.2305227456958408E-187	organophosphate catabolic process
GO:0099111	16515	440	3	1	4764	1	2	false	0.09235936188093026	0.6600309667642781	0.0	microtubule-based transport
GO:0006903	16515	418	3	1	12903	3	3	false	0.09407933365405682	0.6600309667642781	0.0	vesicle targeting
GO:0071545	16515	15	3	1	152	1	3	false	0.09868421052631161	0.6600309667642781	4.998891738814488E-21	inositol phosphate catabolic process
GO:1901615	16515	460	3	1	8995	2	1	false	0.09966918838948899	0.6600309667642781	0.0	organic hydroxy compound metabolic process
GO:1901657	16515	112	3	1	1073	1	1	false	0.10438024231125015	0.6600309667642781	2.9935068984505485E-155	glycosyl compound metabolic process
GO:1901293	16515	359	3	1	3424	1	3	false	0.10484813084101753	0.6600309667642781	0.0	nucleoside phosphate biosynthetic process
GO:0009123	16515	63	3	1	587	1	1	false	0.10732538330494977	0.6600309667642781	2.355983453027539E-86	nucleoside monophosphate metabolic process
GO:0009124	16515	40	3	1	362	1	2	false	0.11049723756907039	0.6600309667642781	3.428455897747475E-54	nucleoside monophosphate biosynthetic process
GO:0036064	16515	125	3	1	1130	1	2	false	0.11061946902659897	0.6600309667642781	5.42481356598006E-170	ciliary basal body
GO:0006793	16515	3009	3	2	8863	2	1	false	0.11523582746234717	0.6600309667642781	0.0	phosphorus metabolic process
GO:0000287	16515	202	3	1	1729	1	1	false	0.1168305378831269	0.6600309667642781	6.034098798833077E-270	magnesium ion binding
GO:0046856	16515	24	3	1	204	1	2	false	0.11764705882352931	0.6600309667642781	9.399717959755147E-32	phosphatidylinositol dephosphorylation
GO:0005975	16515	557	3	1	8996	2	2	false	0.12000563032077784	0.6600309667642781	0.0	carbohydrate metabolic process
GO:0035082	16515	338	3	1	2681	1	3	false	0.12607236105934883	0.6619377811106425	0.0	axoneme assembly
GO:1905349	16515	338	3	1	2668	1	2	false	0.1266866566718933	0.6619377811106425	0.0	ciliary transition zone assembly
GO:0005814	16515	610	3	1	4526	1	2	false	0.13477684489653016	0.6794956672073715	0.0	centriole
GO:1901137	16515	671	3	1	4911	1	2	false	0.13663205049914887	0.6794956672073715	0.0	carbohydrate derivative biosynthetic process
GO:0070925	16515	771	3	1	5515	1	2	false	0.13980054397089461	0.6794956672073715	0.0	organelle assembly
GO:0051656	16515	691	3	1	4820	1	2	false	0.14336099585058182	0.6809647302902636	0.0	establishment of organelle localization
GO:0051649	16515	801	3	1	5310	1	3	false	0.15084745762674312	0.7006026365330958	0.0	establishment of localization in cell
GO:0046174	16515	21	3	1	128	1	2	false	0.16406249999999778	0.745414402173903	1.6250193036947438E-24	polyol catabolic process
GO:0042995	16515	1906	3	1	10934	1	1	false	0.17431863910815049	0.7734744149035022	0.0	cell projection
GO:0030031	16515	584	3	1	3268	1	2	false	0.17870257037937518	0.7734744149035022	0.0	cell projection assembly
GO:0099118	16515	358	3	1	1952	1	2	false	0.18340163934429038	0.7734744149035022	0.0	microtubule-based protein transport
GO:0042802	16515	603	3	1	5904	2	1	false	0.1938524437757364	0.7734744149035022	0.0	identical protein binding
GO:0007017	16515	896	3	1	12841	3	1	false	0.19507704564466383	0.7734744149035022	0.0	microtubule-based process
GO:0044255	16515	922	3	1	8924	2	2	false	0.19596979747979448	0.7734744149035022	0.0	cellular lipid metabolic process
GO:0044282	16515	365	3	1	3416	2	2	false	0.20231123195900108	0.7734744149035022	0.0	small molecule catabolic process
GO:0019932	16515	499	3	1	2462	1	1	false	0.20268074736002442	0.7734744149035022	0.0	second-messenger-mediated signaling
GO:0019904	16515	644	3	1	5904	2	1	false	0.20627550549578264	0.7734744149035022	0.0	protein domain specific binding
GO:1901566	16515	1676	3	1	7864	1	2	false	0.21312309257414314	0.7734744149035022	0.0	organonitrogen compound biosynthetic process
GO:0006644	16515	380	3	1	3365	2	3	false	0.21313161116803767	0.7734744149035022	0.0	phospholipid metabolic process
GO:0031503	16515	549	3	1	2531	1	1	false	0.21691031212953385	0.7734744149035022	0.0	protein-containing complex localization
GO:0030030	16515	1456	3	1	6509	1	1	false	0.22369027500317964	0.7734744149035022	0.0	cell projection organization
GO:1901135	16515	1073	3	1	8995	2	1	false	0.22435892348900835	0.7734744149035022	0.0	carbohydrate derivative metabolic process
GO:0007018	16515	540	3	1	2358	1	2	false	0.2290076335878426	0.7734744149035022	0.0	microtubule-based movement
GO:0055086	16515	656	3	1	5306	2	2	false	0.23200239587821517	0.7734744149035022	0.0	nucleobase-containing small molecule metabolic process
GO:0090407	16515	624	3	1	4895	2	2	false	0.2387263719132785	0.7734744149035022	0.0	organophosphate biosynthetic process
GO:0006629	16515	1169	3	1	8996	2	2	false	0.24301972515317086	0.7734744149035022	0.0	lipid metabolic process
GO:0046390	16515	280	3	1	1138	1	3	false	0.24604569420045608	0.7734744149035022	6.425820980981306E-275	ribose phosphate biosynthetic process
GO:0030705	16515	465	3	1	1873	1	1	false	0.24826481580340878	0.7734744149035022	0.0	cytoskeleton-dependent intracellular transport
GO:0046983	16515	799	3	1	5904	2	1	false	0.2523690356331033	0.7734744149035022	0.0	protein dimerization activity
GO:0098840	16515	358	3	1	1417	1	3	false	0.2526464361328813	0.7734744149035022	0.0	protein transport along microtubule
GO:0030990	16515	647	3	1	4639	2	1	false	0.2595135027546012	0.7734744149035022	0.0	intraciliary transport particle
GO:0048016	16515	131	3	1	499	1	1	false	0.2625250501001721	0.7734744149035022	4.307904247764719E-124	inositol phosphate-mediated signaling
GO:0019693	16515	483	3	1	3417	2	3	false	0.2627592509959266	0.7734744149035022	0.0	ribose phosphate metabolic process
GO:0016311	16515	451	3	1	2991	2	1	false	0.2788778822525655	0.7868975903610284	0.0	dephosphorylation
GO:0003824	16515	6357	3	2	11969	2	1	false	0.28206984018158265	0.7868975903610284	0.0	catalytic activity
GO:0030258	16515	269	3	1	922	1	1	false	0.291757049891609	0.7868975903610284	6.294618240327923E-241	lipid modification
GO:0007165	16515	4610	3	2	12851	3	5	false	0.2937143213818386	0.7868975903610284	0.0	signal transduction
GO:0051640	16515	807	3	1	2730	1	1	false	0.295604395603829	0.7868975903610284	0.0	organelle localization
GO:0016788	16515	1001	3	1	3358	1	1	false	0.29809410363316363	0.7868975903610284	0.0	hydrolase activity, acting on ester bonds
GO:0007010	16515	1441	3	1	4814	1	1	false	0.2993352721239803	0.7868975903610284	0.0	cytoskeleton organization
GO:0061512	16515	353	3	1	1178	1	1	false	0.2996604414260749	0.7868975903610284	1.681023134525E-311	protein localization to cilium
GO:0046907	16515	1873	3	1	11294	2	3	false	0.304189793287323	0.7868975903610284	0.0	intracellular transport
GO:0023052	16515	5095	3	2	13878	3	1	false	0.3053701129467339	0.7868975903610284	0.0	signaling
GO:0006066	16515	320	3	1	1883	2	2	false	0.3110779766161035	0.7868975903610284	0.0	alcohol metabolic process
GO:0048193	16515	665	3	1	2128	1	1	false	0.31249999999983424	0.7868975903610284	0.0	Golgi vesicle transport
GO:0019751	16515	104	3	1	320	1	1	false	0.3249999999999902	0.8015567734399462	4.87691750205669E-87	polyol metabolic process
GO:0005623	16515	1465	3	1	11845	3	1	false	0.32706775529792936	0.8015567734399462	0.0	cell
GO:0061695	16515	240	3	1	726	1	1	false	0.3305785123966394	0.8015567734399462	2.6191419541235277E-199	transferase complex, transferring phosphorus-containing groups
GO:0060271	16515	338	3	1	1013	1	8	false	0.33366238894390104	0.8015567734399462	2.7992624423356037E-279	cilium assembly
GO:0032991	16515	4639	3	2	11845	3	1	false	0.3399945428697429	0.8074870393156395	0.0	protein-containing complex
GO:0006753	16515	587	3	1	3053	2	3	false	0.34762296844730556	0.8113066658786023	0.0	nucleoside phosphate metabolic process
GO:0007154	16515	5113	3	2	12841	3	1	false	0.34936650683767567	0.8113066658786023	0.0	cell communication
GO:0098590	16515	2390	3	1	6329	1	2	false	0.37762679728146903	0.8581417842522908	0.0	plasma membrane region
GO:1901575	16515	1956	3	1	9133	2	2	false	0.3824871266493513	0.8581417842522908	0.0	organic substance catabolic process
GO:0045184	16515	1978	3	1	5129	1	2	false	0.3856502242142764	0.8581417842522908	0.0	establishment of protein localization
GO:0035556	16515	2462	3	1	11378	2	2	false	0.38595850583595853	0.8581417842522908	0.0	intracellular signal transduction
GO:0120031	16515	570	3	1	1446	1	2	false	0.3941908713689008	0.8636363636363652	0.0	plasma membrane bounded cell projection assembly
GO:0022607	16515	2668	3	1	6683	1	2	false	0.3992219063298667	0.8636363636363652	0.0	cellular component assembly
GO:0042073	16515	344	3	1	856	1	4	false	0.4018691588786256	0.8636363636363652	1.204155483386331E-249	intraciliary transport
GO:0005515	16515	5904	3	2	9221	2	1	false	0.40993045912445397	0.8636363636363652	0.0	protein binding
GO:0006928	16515	2076	3	1	12841	3	1	false	0.41084984678198044	0.8636363636363652	0.0	movement of cell or subcellular component
GO:0046486	16515	395	3	1	922	1	1	false	0.4284164859003147	0.8636363636363652	1.3937572883699088E-272	glycerolipid metabolic process
GO:0044085	16515	2890	3	1	6683	1	1	false	0.43244052072595757	0.8636363636363652	0.0	cellular component biogenesis
GO:0048584	16515	2094	3	1	8465	2	3	false	0.43357238244826934	0.8636363636363652	0.0	positive regulation of response to stimulus
GO:0051716	16515	5952	3	2	13037	3	2	false	0.4349792601163406	0.8636363636363652	0.0	cellular response to stimulus
GO:0005856	16515	1977	3	1	4526	1	1	false	0.43680954485362317	0.8636363636363652	0.0	cytoskeleton
GO:0023056	16515	1745	3	1	6990	2	3	false	0.43699019366488334	0.8636363636363652	0.0	positive regulation of signaling
GO:0009056	16515	2357	3	1	9406	2	1	false	0.43839672506740646	0.8636363636363652	0.0	catabolic process
GO:0016192	16515	2128	3	1	4702	1	1	false	0.45257337303454787	0.8636363636363652	0.0	vesicle-mediated transport
GO:0010647	16515	1736	3	1	6661	2	3	false	0.4533484092089798	0.8636363636363652	0.0	positive regulation of cell communication
GO:0000226	16515	727	3	1	1603	1	2	false	0.4535246412975962	0.8636363636363652	0.0	microtubule cytoskeleton organization
GO:0052743	16515	5	3	1	11	1	1	false	0.45454545454545536	0.8636363636363652	0.002164502164502161	inositol tetrakisphosphate phosphatase activity
GO:0071705	16515	2183	3	1	4702	1	1	false	0.4642705231834458	0.8671276595764813	0.0	nitrogen compound transport
GO:0051641	16515	2730	3	1	5875	1	1	false	0.46468085106490864	0.8671276595764813	0.0	cellular localization
GO:0006886	16515	1362	3	1	2870	1	3	false	0.47456445993091895	0.8686357076788841	0.0	intracellular protein transport
GO:0006164	16515	269	3	1	563	1	3	false	0.47779751332150167	0.8686357076788841	1.715264339681357E-168	purine nucleotide biosynthetic process
GO:0033036	16515	2808	3	1	5875	1	1	false	0.47795744680895536	0.8686357076788841	0.0	macromolecule localization
GO:1902494	16515	1314	3	1	4639	2	1	false	0.4863142149038948	0.8728610611621233	0.0	catalytic complex
GO:0043228	16515	4536	3	1	9283	1	1	false	0.48863513950224124	0.8728610611621233	0.0	non-membrane-bounded organelle
GO:0001578	16515	363	3	1	727	1	1	false	0.4993122420906713	0.8822447513958309	4.791460585513317E-218	microtubule bundle formation
GO:0043232	16515	4526	3	1	9010	1	2	false	0.5023307436177219	0.8822447513958309	0.0	intracellular non-membrane-bounded organelle
GO:0071944	16515	5612	3	1	10934	1	1	false	0.5132613865040625	0.884700837989307	0.0	cell periphery
GO:0071702	16515	2495	3	1	4702	1	1	false	0.5306252658462377	0.884700837989307	0.0	organic substance transport
GO:0009967	16515	1541	3	1	4877	2	5	false	0.5321512993224257	0.884700837989307	0.0	positive regulation of signal transduction
GO:0005575	16515	11845	3	3	14589	3	1	false	0.5351899274240102	0.884700837989307	0.0	cellular_component
GO:0043167	16515	2941	3	1	9221	2	1	false	0.5361888512103605	0.884700837989307	0.0	ion binding
GO:0018130	16515	3081	3	1	5741	1	2	false	0.5366660860487552	0.884700837989307	0.0	heterocycle biosynthetic process
GO:0050896	16515	7281	3	2	13878	3	1	false	0.5369377066449057	0.884700837989307	0.0	response to stimulus
GO:0019438	16515	3096	3	1	5759	1	2	false	0.5375933321753205	0.884700837989307	0.0	aromatic compound biosynthetic process
GO:1901362	16515	3230	3	1	5889	1	2	false	0.5484802173548106	0.884766515424384	0.0	organic cyclic compound biosynthetic process
GO:1990234	16515	726	3	1	1314	1	1	false	0.5525114155252855	0.884766515424384	0.0	transferase complex
GO:0051650	16515	503	3	1	897	1	3	false	0.560758082497199	0.884766515424384	2.696098455078724E-266	establishment of vesicle localization
GO:0042578	16515	571	3	1	1001	1	1	false	0.5704295704295185	0.884766515424384	3.8920527776558893E-296	phosphoric ester hydrolase activity
GO:0009156	16515	31	3	1	54	1	2	false	0.5740740740740786	0.884766515424384	9.208696835961703E-16	ribonucleoside monophosphate biosynthetic process
GO:0016772	16515	1632	3	1	2841	1	1	false	0.5744456177411846	0.884766515424384	0.0	transferase activity, transferring phosphorus-containing groups
GO:0016020	16515	6329	3	1	10934	1	1	false	0.5788366563045235	0.884766515424384	0.0	membrane
GO:0033365	16515	1178	3	1	2012	1	1	false	0.5854870775346548	0.884766515424384	0.0	protein localization to organelle
GO:0005488	16515	9221	3	2	11969	2	1	false	0.5935119881858022	0.884766515424384	0.0	binding
GO:0016301	16515	1426	3	1	2396	1	2	false	0.5951585976633993	0.884766515424384	0.0	kinase activity
GO:0070727	16515	2015	3	1	3370	1	2	false	0.5979228486657159	0.884766515424384	0.0	cellular macromolecule localization
GO:0048199	16515	405	3	1	676	1	2	false	0.5991124260355654	0.884766515424384	6.523698570797862E-197	vesicle targeting, to, from or within Golgi
GO:0023051	16515	3308	3	1	9004	2	2	false	0.5998332753785816	0.884766515424384	0.0	regulation of signaling
GO:0015630	16515	1194	3	1	1977	1	1	false	0.6039453717746771	0.884766515424384	0.0	microtubule cytoskeleton
GO:0046488	16515	196	3	1	322	1	1	false	0.6086956521738635	0.884766515424384	5.509634332467829E-93	phosphatidylinositol metabolic process
GO:0009165	16515	355	3	1	581	1	2	false	0.6110154905334247	0.884766515424384	6.960007714092179E-168	nucleotide biosynthetic process
GO:0034654	16515	3033	3	1	4963	1	5	false	0.6111223050563478	0.884766515424384	0.0	nucleobase-containing compound biosynthetic process
GO:0048583	16515	3777	3	1	9953	2	2	false	0.6149830247115128	0.884766515424384	0.0	regulation of response to stimulus
GO:0016791	16515	390	3	1	631	1	2	false	0.6180665610141629	0.884766515424384	1.7724745606628105E-181	phosphatase activity
GO:0043169	16515	1836	3	1	2941	1	1	false	0.6242774566465132	0.8866606567836097	0.0	cation binding
GO:0010646	16515	3269	3	1	8383	2	2	false	0.6278745320764318	0.8866606567836097	0.0	regulation of cell communication
GO:0044271	16515	3707	3	1	5830	1	2	false	0.6358490566033003	0.8866666666666682	0.0	cellular nitrogen compound biosynthetic process
GO:0046030	16515	7	3	1	11	1	1	false	0.6363636363636375	0.8866666666666682	0.003030303030303028	inositol trisphosphate phosphatase activity
GO:0051648	16515	518	3	1	807	1	1	false	0.6418835192070529	0.8884348047302917	8.105257218839552E-228	vesicle localization
GO:0016740	16515	2841	3	1	6357	2	1	false	0.6941291458980873	0.9385469655470033	0.0	transferase activity
GO:0050794	16515	8239	3	2	12995	3	2	false	0.6962203657135632	0.9385469655470033	0.0	regulation of cellular process
GO:0050789	16515	8917	3	2	13878	3	2	false	0.708015106412641	0.9385469655470033	0.0	regulation of biological process
GO:0009161	16515	45	3	1	63	1	1	false	0.7142857142857099	0.9385469655470033	3.8629221694438106E-16	ribonucleoside monophosphate metabolic process
GO:0006650	16515	322	3	1	446	1	2	false	0.7219730941703472	0.9385469655470033	7.689835624801014E-114	glycerophospholipid metabolic process
GO:0048522	16515	4621	3	1	12886	3	3	false	0.7361739634427935	0.9385469655470033	0.0	positive regulation of cellular process
GO:0006996	16515	4814	3	1	6509	1	1	false	0.7395913350707962	0.9385469655470033	0.0	organelle organization
GO:0006139	16515	4384	3	1	8848	2	5	false	0.7454870225968521	0.9385469655470033	0.0	nucleobase-containing compound metabolic process
GO:0042803	16515	603	3	1	799	1	2	false	0.7546933667082819	0.9385469655470033	1.4553087568464765E-192	protein homodimerization activity
GO:0008152	16515	9406	3	2	13878	3	1	false	0.7554272586716739	0.9385469655470033	0.0	metabolic process
GO:0009058	16515	4757	3	1	9406	2	1	false	0.7557346352079608	0.9385469655470033	0.0	biosynthetic process
GO:0044237	16515	8863	3	2	13059	3	2	false	0.7566404482605247	0.9385469655470033	0.0	cellular metabolic process
GO:0046483	16515	4528	3	1	8863	2	1	false	0.7607976104526049	0.9385469655470033	0.0	heterocycle metabolic process
GO:0048518	16515	5275	3	1	13878	3	2	false	0.76181656941211	0.9385469655470033	0.0	positive regulation of biological process
GO:0006725	16515	4570	3	1	8863	2	1	false	0.7654107500091167	0.9385469655470033	0.0	cellular aromatic compound metabolic process
GO:0044249	16515	4600	3	1	8896	2	2	false	0.7668224610890515	0.9385469655470033	0.0	cellular biosynthetic process
GO:1901576	16515	4681	3	1	9027	2	2	false	0.7682387998548343	0.9385469655470033	0.0	organic substance biosynthetic process
GO:0065007	16515	9584	3	2	13878	3	1	false	0.7720556775335542	0.9385469655470033	0.0	biological regulation
GO:0015833	16515	1929	3	1	2495	1	2	false	0.7731462925850212	0.9385469655470033	0.0	peptide transport
GO:0016787	16515	3358	3	1	6357	2	1	false	0.7774784920661009	0.9385469655470033	0.0	hydrolase activity
GO:1901360	16515	4777	3	1	8995	2	1	false	0.7801349871535947	0.9385469655470033	0.0	organic cyclic compound metabolic process
GO:0009966	16515	2880	3	1	5336	2	4	false	0.7881982157970973	0.9385469655470033	0.0	regulation of signal transduction
GO:0009987	16515	12841	3	3	13878	3	1	false	0.7921516040267216	0.9385469655470033	0.0	cellular process
GO:0034613	16515	2012	3	1	2533	1	2	false	0.7943150414545266	0.9385469655470033	0.0	cellular protein localization
GO:0120025	16515	1906	3	1	2390	1	2	false	0.797489539750139	0.9385469655470033	0.0	plasma membrane bounded cell projection
GO:0034641	16515	5039	3	1	9147	2	2	false	0.798328159552171	0.9385469655470033	0.0	cellular nitrogen compound metabolic process
GO:0006163	16515	482	3	1	603	1	2	false	0.7993366500830937	0.9385469655470033	1.2779817982468668E-130	purine nucleotide metabolic process
GO:0051179	16515	5875	3	1	13878	3	1	false	0.808261700330652	0.9413193276026876	0.0	localization
GO:0007166	16515	2604	3	1	4610	2	1	false	0.81070564099753	0.9413193276026876	0.0	cell surface receptor signaling pathway
GO:0051234	16515	4792	3	1	5875	1	1	false	0.8156595744665065	0.9418389561519329	0.0	establishment of localization
GO:0097712	16515	338	3	1	405	1	2	false	0.8345679012347166	0.9567071759294077	2.3713088587117477E-78	vesicle targeting, trans-Golgi to periciliary membrane compartment
GO:0043226	16515	9283	3	1	10934	1	1	false	0.849003109566795	0.9567071759294077	0.0	organelle
GO:0044238	16515	8708	3	2	9406	2	1	false	0.8570836107254336	0.9567071759294077	0.0	primary metabolic process
GO:0004445	16515	6	3	1	7	1	1	false	0.8571428571428573	0.9567071759294077	0.14285714285714285	inositol-polyphosphate 5-phosphatase activity
GO:0052658	16515	6	3	1	7	1	1	false	0.8571428571428573	0.9567071759294077	0.14285714285714285	inositol-1,4,5-trisphosphate 5-phosphatase activity
GO:0071840	16515	6683	3	1	13878	3	1	false	0.8606764507703596	0.9567071759294077	0.0	cellular component organization or biogenesis
GO:0008150	16515	13878	3	3	14589	3	1	false	0.8607945342954457	0.9567071759294077	0.0	biological_process
GO:0005886	16515	5537	3	1	6400	1	2	false	0.8651562500031486	0.9567071759294077	0.0	plasma membrane
GO:0046855	16515	14	3	1	16	1	2	false	0.8749999999999999	0.9624999999999998	0.008333333333333328	inositol phosphate dephosphorylation
GO:0016043	16515	6509	3	1	12854	3	2	false	0.8797525176564943	0.9626611318859022	0.0	cellular component organization
GO:0042886	16515	1950	3	1	2183	1	1	false	0.8932661475035535	0.9710455399887935	3.676E-321	amide transport
GO:1901564	16515	6170	3	1	9003	2	2	false	0.9010049305309522	0.9710455399887935	0.0	organonitrogen compound metabolic process
GO:0008104	16515	2531	3	1	2808	1	1	false	0.9013532763532341	0.9710455399887935	0.0	protein localization
GO:0071704	16515	8995	3	2	9406	2	1	false	0.9145138279251911	0.9755272536944419	0.0	organic substance metabolic process
GO:0003674	16515	11969	3	2	14589	3	1	false	0.9148485249957446	0.9755272536944419	0.0	molecular_function
GO:0010970	16515	435	3	1	470	1	2	false	0.9255319148939911	0.9819094934662139	1.1339005228704009E-53	transport along microtubule
GO:0016310	16515	2217	3	1	2991	2	1	false	0.9330989624371364	0.984937793683644	0.0	phosphorylation
GO:0046872	16515	1729	3	1	1836	1	1	false	0.9417211328980686	0.988274402389564	1.6689959932889248E-176	metal ion binding
GO:0015031	16515	1899	3	1	2008	1	2	false	0.945717131473267	0.988274402389564	2.850273740397961E-183	protein transport
GO:0005622	16515	10525	3	2	11845	3	1	false	0.9655311321890564	0.9928200355717087	0.0	intracellular
GO:0043229	16515	9004	3	1	10673	2	2	false	0.9755589388768211	0.9928200355717087	0.0	intracellular organelle
GO:0006810	16515	4702	3	1	4792	1	1	false	0.9812186978288634	0.9928200355717087	1.9528703698435357E-193	transport
GO:0035735	16515	338	3	1	344	1	2	false	0.9825581395349285	0.9928200355717087	4.5396339318740405E-13	intraciliary transport involved in cilium assembly
GO:0009117	16515	578	3	1	587	1	1	false	0.9846678023849298	0.9928200355717087	4.66427742017905E-20	nucleotide metabolic process
GO:0120036	16515	1437	3	1	1456	1	1	false	0.9869505494513129	0.9928200355717087	1.0870553178834464E-43	plasma membrane bounded cell projection organization
GO:0006807	16515	8339	3	1	9406	2	1	false	0.9871424610304683	0.9928200355717087	0.0	nitrogen compound metabolic process
GO:0006796	16515	2991	3	2	3009	2	1	false	0.9880697004732796	0.9928200355717087	1.6476590431454356E-47	phosphate-containing compound metabolic process
GO:0110165	16515	10934	3	1	11845	3	1	false	0.9995464465702238	0.9995464465702238	0.0	cellular anatomical entity
GO:0000000	16515	14589	3	3	0	0	0	true	1.0	1.0	1.0	Gene Ontology
GO:0004749	16515	5	3	1	5	1	1	true	1.0	1.0	1.0	ribose phosphate diphosphokinase activity
GO:0052659	16515	5	3	1	5	1	1	true	1.0	1.0	1.0	inositol-1,3,4,5-tetrakisphosphate 5-phosphatase activity
