## Supplementary File S3 for "PIGNON: A protein-protein interaction-guided functional enrichment analysis for quantitative proteomics": table-mcl2_cluster1121-Parent-Child-Union-Benjamini-Hochberg.txt

ID	Pop.total	Pop.term	Study.total	Study.term	Pop.family	Study.family	nparents	is.trivial	p	p.adjusted	p.min	name
GO:0052803	16515	7	3	1	8470	1	5	false	8.264462809903119E-4	0.04049586776852528	1.6155622729679414E-24	imidazole-containing compound metabolic process
GO:0052805	16515	7	3	1	1556	1	6	false	0.004498714652959852	0.10701610701646568	2.3133048444459424E-19	imidazole-containing compound catabolic process
GO:0009072	16515	32	3	1	4884	1	3	false	0.0065520065520285106	0.10701610701646568	2.6518634686364595E-83	aromatic amino acid family metabolic process
GO:0006520	16515	297	3	1	8872	1	3	false	0.03347610459882622	0.2951807228915829	0.0	cellular amino acid metabolic process
GO:0032259	16515	335	3	1	9406	1	1	false	0.03561556453331331	0.2951807228915829	0.0	methylation
GO:0009074	16515	26	3	1	640	1	4	false	0.040624999999999994	0.2951807228915829	7.387009889310654E-47	aromatic amino acid family catabolic process
GO:0006547	16515	7	3	1	166	1	3	false	0.042168674698797565	0.2951807228915829	1.6494766745340068E-12	histidine metabolic process
GO:0016741	16515	177	3	1	2841	1	1	false	0.06230200633585062	0.2994003717690783	5.1519296440650425E-287	transferase activity, transferring one-carbon groups
GO:0009063	16515	102	3	1	1413	1	3	false	0.07218683651807775	0.2994003717690783	1.954108733716474E-158	cellular amino acid catabolic process
GO:0016054	16515	231	3	1	2823	1	4	false	0.08182784272046756	0.2994003717690783	0.0	organic acid catabolic process
GO:0006548	16515	7	3	1	85	1	4	false	0.08235294117647131	0.2994003717690783	2.0259945966076488E-10	histidine catabolic process
GO:0044270	16515	526	3	1	6074	1	2	false	0.0865986170563182	0.2994003717690783	0.0	cellular nitrogen compound catabolic process
GO:0046700	16515	523	3	1	5652	1	2	false	0.09253361641880606	0.2994003717690783	0.0	heterocycle catabolic process
GO:0019439	16515	540	3	1	5673	1	2	false	0.09518773135912169	0.2994003717690783	0.0	aromatic compound catabolic process
GO:1901361	16515	560	3	1	5697	1	2	false	0.09829734948190218	0.2994003717690783	0.0	organic cyclic compound catabolic process
GO:0042802	16515	603	3	1	5904	1	1	false	0.10213414634118338	0.2994003717690783	0.0	identical protein binding
GO:0044282	16515	365	3	1	3416	1	2	false	0.1068501170958283	0.2994003717690783	0.0	small molecule catabolic process
GO:0006082	16515	1019	3	1	9265	1	3	false	0.1099838100376206	0.2994003717690783	0.0	organic acid metabolic process
GO:0046983	16515	799	3	1	5904	1	1	false	0.13533197831943072	0.3490140493501108	0.0	protein dimerization activity
GO:1901565	16515	1167	3	1	6503	1	2	false	0.17945563586046986	0.43966630785815114	0.0	organonitrogen compound catabolic process
GO:0044281	16515	1811	3	1	9406	1	1	false	0.19253667871594604	0.44925225033720745	0.0	small molecule metabolic process
GO:1901575	16515	1956	3	1	9133	1	2	false	0.21416840030540835	0.47701143704386406	0.0	organic substance catabolic process
GO:0044248	16515	2055	3	1	8923	1	2	false	0.23030370951582915	0.49064703331633164	0.0	cellular catabolic process
GO:0046395	16515	231	3	1	923	1	2	false	0.25027085590471276	0.4911460769727872	9.663457787880477E-225	carboxylic acid catabolic process
GO:0009056	16515	2357	3	1	9406	1	1	false	0.25058473314938123	0.4911460769727872	0.0	catabolic process
GO:0016740	16515	2841	3	1	6357	1	1	false	0.4469089193007851	0.8179896703919465	0.0	transferase activity
GO:1901606	16515	85	3	1	177	1	2	false	0.48022598870058614	0.8179896703919465	1.0003270693504781E-52	alpha-amino acid catabolic process
GO:0046483	16515	4528	3	1	8863	1	1	false	0.5108879611877025	0.8179896703919465	0.0	heterocycle metabolic process
GO:0006725	16515	4570	3	1	8863	1	1	false	0.5156267629462289	0.8179896703919465	0.0	cellular aromatic compound metabolic process
GO:1901360	16515	4777	3	1	8995	1	1	false	0.5310728182328325	0.8179896703919465	0.0	organic cyclic compound metabolic process
GO:0003824	16515	6357	3	1	11969	1	1	false	0.5311220653368192	0.8179896703919465	0.0	catalytic activity
GO:1901605	16515	163	3	1	297	1	1	false	0.5488215488215424	0.8179896703919465	3.4888734864875E-88	alpha-amino acid metabolic process
GO:0034641	16515	5039	3	1	9147	1	2	false	0.5508910025088619	0.8179896703919465	0.0	cellular nitrogen compound metabolic process
GO:0005515	16515	5904	3	1	9221	1	1	false	0.6402776271612878	0.8837112775348925	0.0	protein binding
GO:0008757	16515	117	3	1	175	1	1	false	0.6685714285714676	0.8837112775348925	8.298799414110994E-48	S-adenosylmethionine-dependent methyltransferase activity
GO:0008152	16515	9406	3	1	13878	1	1	false	0.6777633664824914	0.8837112775348925	0.0	metabolic process
GO:0044237	16515	8863	3	1	13059	1	2	false	0.678689026725022	0.8837112775348925	0.0	cellular metabolic process
GO:1901564	16515	6170	3	1	9003	1	2	false	0.6853271131903249	0.8837112775348925	0.0	organonitrogen compound metabolic process
GO:0042803	16515	603	3	1	799	1	2	false	0.7546933667082819	0.9437484334485159	1.4553087568464765E-192	protein homodimerization activity
GO:0005488	16515	9221	3	1	11969	1	1	false	0.7704068844477681	0.9437484334485159	0.0	binding
GO:0003674	16515	11969	3	1	14589	1	1	false	0.8204126396574014	0.9804931547125041	0.0	molecular_function
GO:0006807	16515	8339	3	1	9406	1	1	false	0.8865617690907434	0.9887005649717618	0.0	nitrogen compound metabolic process
GO:0019752	16515	923	3	1	1006	1	1	false	0.9174950298205091	0.9887005649717618	7.788489199683524E-124	carboxylic acid metabolic process
GO:0009987	16515	12841	3	1	13878	1	1	false	0.9252774175035601	0.9887005649717618	0.0	cellular process
GO:0044238	16515	8708	3	1	9406	1	1	false	0.9257920476364541	0.9887005649717618	0.0	primary metabolic process
GO:0008150	16515	13878	3	1	14589	1	1	false	0.9512646514428278	0.9887005649717618	0.0	biological_process
GO:0071704	16515	8995	3	1	9406	1	1	false	0.9563044864969051	0.9887005649717618	0.0	organic substance metabolic process
GO:0043436	16515	1006	3	1	1019	1	1	false	0.9872423945044301	0.9887005649717618	5.264971687837605E-30	oxoacid metabolic process
GO:0008168	16515	175	3	1	177	1	1	false	0.9887005649717618	0.9887005649717618	6.420133538778114E-5	methyltransferase activity
GO:0000000	16515	14589	3	1	0	0	0	true	1.0	1.0	1.0	Gene Ontology
