## Supplementary File S3 for "PIGNON: A protein-protein interaction-guided functional enrichment analysis for quantitative proteomics": table-mcl2_cluster1122-Parent-Child-Union-Benjamini-Hochberg.txt

ID	Pop.total	Pop.term	Study.total	Study.term	Pop.family	Study.family	nparents	is.trivial	p	p.adjusted	p.min	name
GO:0000930	16515	21	3	1	4925	1	2	false	0.004263959390872981	0.30751173709033996	1.5358785232999324E-58	gamma-tubulin complex
GO:0000923	16515	5	3	1	797	1	2	false	0.006273525721452806	0.30751173709033996	3.778757642229713E-13	equatorial microtubule organizing center
GO:0032153	16515	77	3	1	10934	1	1	false	0.007042253521152823	0.30751173709033996	1.9607369470800382E-198	cell division site
GO:0042133	16515	124	3	1	8960	1	2	false	0.013839285714247673	0.31749588439845994	2.9041413301723312E-283	neurotransmitter metabolic process
GO:0070279	16515	49	3	1	3407	1	4	false	0.014382154388008833	0.31749588439845994	7.054933443772838E-111	vitamin B6 binding
GO:0000922	16515	159	3	1	10934	1	2	false	0.01454179623199053	0.31749588439845994	0.0	spindle pole
GO:0006544	16515	13	3	1	621	1	3	false	0.020933977455717765	0.38084285351927816	3.45945993230849E-27	glycine metabolic process
GO:0030170	16515	49	3	1	1496	1	3	false	0.0327540106951951	0.38084285351927816	3.6108078678678933E-93	pyridoxal phosphate binding
GO:0006520	16515	297	3	1	8872	1	3	false	0.03347610459882622	0.38084285351927816	0.0	cellular amino acid metabolic process
GO:0005200	16515	98	3	1	2912	1	3	false	0.03365384615385411	0.38084285351927816	1.586796207846184E-185	structural constituent of cytoskeleton
GO:0019518	16515	4	3	1	112	1	3	false	0.03571428571428613	0.38084285351927816	1.6100933532125867E-7	L-threonine catabolic process to glycine
GO:0007020	16515	26	3	1	727	1	2	false	0.03576341127922214	0.38084285351927816	2.524544941556616E-48	microtubule nucleation
GO:0031122	16515	51	3	1	1197	1	2	false	0.04260651629074323	0.38084285351927816	4.7542714420263096E-91	cytoplasmic microtubule organization
GO:0042737	16515	106	3	1	2428	1	2	false	0.04365733113669011	0.38084285351927816	1.7103175297653972E-188	drug catabolic process
GO:0051011	16515	12	3	1	265	1	1	false	0.04528301886792082	0.38084285351927816	5.142210045272632E-21	microtubule minus-end binding
GO:0008144	16515	217	3	1	9221	2	1	false	0.0465151576817439	0.38084285351927816	0.0	drug binding
GO:0017144	16515	582	3	1	8863	1	1	false	0.06566625296172357	0.435154689387602	0.0	drug metabolic process
GO:0005815	16515	738	3	1	10934	1	2	false	0.06749588439755905	0.435154689387602	0.0	microtubule organizing center
GO:0009063	16515	102	3	1	1413	1	3	false	0.07218683651807775	0.435154689387602	1.954108733716474E-158	cellular amino acid catabolic process
GO:0005819	16515	351	3	1	4526	1	2	false	0.07755192222735038	0.435154689387602	0.0	spindle
GO:0043015	16515	28	3	1	354	1	1	false	0.07909604519774852	0.435154689387602	3.8751197751610673E-42	gamma-tubulin binding
GO:0016054	16515	231	3	1	2823	1	4	false	0.08182784272046756	0.435154689387602	0.0	organic acid catabolic process
GO:0001505	16515	304	3	1	3583	1	1	false	0.08484510187000181	0.435154689387602	0.0	regulation of neurotransmitter levels
GO:0051321	16515	213	3	1	2440	1	3	false	0.08729508196731296	0.435154689387602	4.2679454732E-313	meiotic cell cycle
GO:1903046	16515	213	3	1	2347	1	3	false	0.09075415423944061	0.435154689387602	2.479179046729534E-309	meiotic cell cycle process
GO:0007051	16515	163	3	1	1787	1	2	false	0.0912143256854577	0.435154689387602	3.2835767599035126E-236	spindle organization
GO:0097435	16515	629	3	1	6509	1	1	false	0.09663542786886489	0.435154689387602	0.0	supramolecular fiber organization
GO:0009071	16515	10	3	1	103	1	2	false	0.09708737864077507	0.435154689387602	4.238855052549801E-14	serine family amino acid catabolic process
GO:0048037	16515	463	3	1	9221	2	1	false	0.09790692799977299	0.435154689387602	0.0	cofactor binding
GO:0005198	16515	612	3	1	11969	2	1	false	0.0996537456612829	0.435154689387602	0.0	structural molecule activity
GO:0044282	16515	365	3	1	3416	1	2	false	0.1068501170958283	0.435215946843851	0.0	small molecule catabolic process
GO:0006082	16515	1019	3	1	9265	1	3	false	0.1099838100376206	0.435215946843851	0.0	organic acid metabolic process
GO:0019842	16515	124	3	1	1120	1	1	false	0.11071428571424002	0.435215946843851	1.4028846427522195E-168	vitamin binding
GO:0046785	16515	74	3	1	655	1	3	false	0.11297709923663347	0.435215946843851	9.541090150463395E-100	microtubule polymerization
GO:0006566	16515	5	3	1	43	1	1	false	0.11627906976744111	0.435215946843851	1.0388552646068375E-6	threonine metabolic process
GO:0051225	16515	100	3	1	816	1	2	false	0.12254901960788163	0.445942265795347	3.5450625345655923E-131	spindle assembly
GO:0007017	16515	896	3	1	12841	2	1	false	0.13468928987860412	0.4578467815046799	0.0	microtubule-based process
GO:0005814	16515	610	3	1	4526	1	2	false	0.13477684489653016	0.4578467815046799	0.0	centriole
GO:0099080	16515	1510	3	1	10934	1	1	false	0.13810133528485444	0.4578467815046799	0.0	supramolecular complex
GO:0070925	16515	771	3	1	5515	1	2	false	0.13980054397089461	0.4578467815046799	0.0	organelle assembly
GO:0031109	16515	109	3	1	727	1	1	false	0.14993122420904562	0.479048545643536	9.072358637503303E-133	microtubule polymerization or depolymerization
GO:0008092	16515	957	3	1	5904	1	1	false	0.16209349593456024	0.4945549982703712	0.0	cytoskeletal protein binding
GO:0000003	16515	1253	3	1	13878	2	1	false	0.17242778495392852	0.4945549982703712	0.0	reproduction
GO:0022414	16515	1253	3	1	13878	2	2	false	0.17242778495392852	0.4945549982703712	0.0	reproductive process
GO:1901565	16515	1167	3	1	6503	1	2	false	0.17945563586046986	0.4945549982703712	0.0	organonitrogen compound catabolic process
GO:0009068	16515	20	3	1	107	1	2	false	0.18691588785047172	0.4945549982703712	4.180907049564432E-22	aspartate family amino acid catabolic process
GO:0140013	16515	213	3	1	1122	1	2	false	0.18983957219248498	0.4945549982703712	5.072039602284252E-236	meiotic nuclear division
GO:0009069	16515	31	3	1	163	1	1	false	0.19018404907975428	0.4945549982703712	4.587493016186858E-34	serine family amino acid metabolic process
GO:0006567	16515	4	3	1	21	1	2	false	0.1904761904761905	0.4945549982703712	1.6708437761069314E-4	threonine catabolic process
GO:0055037	16515	166	3	1	865	1	1	false	0.1919075144509359	0.4945549982703712	5.910959331770126E-183	recycling endosome
GO:0044281	16515	1811	3	1	9406	1	1	false	0.19253667871594604	0.4945549982703712	0.0	small molecule metabolic process
GO:0022402	16515	1438	3	1	12841	2	2	false	0.21143718972495448	0.5292944902907653	0.0	cell cycle process
GO:1901575	16515	1956	3	1	9133	1	2	false	0.21416840030540835	0.5292944902907653	0.0	organic substance catabolic process
GO:0097708	16515	2016	3	1	9006	1	2	false	0.22385076615705263	0.5292944902907653	0.0	intracellular vesicle
GO:0007049	16515	1553	3	1	12841	2	1	false	0.22726309152239643	0.5292944902907653	0.0	cell cycle
GO:0036094	16515	1120	3	1	9221	2	1	false	0.2281823462022756	0.5292944902907653	0.0	small molecule binding
GO:0044248	16515	2055	3	1	8923	1	2	false	0.23030370951582915	0.5292944902907653	0.0	cellular catabolic process
GO:0005768	16515	865	3	1	3629	1	2	false	0.23835767429003096	0.5307318101722361	0.0	endosome
GO:0048285	16515	1165	3	1	4814	1	1	false	0.2420024927300415	0.5307318101722361	0.0	organelle fission
GO:0046395	16515	231	3	1	923	1	2	false	0.25027085590471276	0.5307318101722361	9.663457787880477E-225	carboxylic acid catabolic process
GO:0009056	16515	2357	3	1	9406	1	1	false	0.25058473314938123	0.5307318101722361	0.0	catabolic process
GO:0043933	16515	1711	3	1	6509	1	1	false	0.2628667998149334	0.5307318101722361	0.0	protein-containing complex subunit organization
GO:0009066	16515	43	3	1	163	1	1	false	0.2638036809815957	0.5307318101722361	2.01630293554122E-40	aspartate family amino acid metabolic process
GO:0006565	16515	4	3	1	15	1	2	false	0.2666666666666665	0.5307318101722361	7.326007326007312E-4	L-serine catabolic process
GO:0051418	16515	7	3	1	26	1	1	false	0.2692307692307689	0.5307318101722361	1.520218911523251E-6	microtubule nucleation by microtubule organizing center
GO:0031982	16515	2029	3	1	7507	1	1	false	0.270281071001217	0.5307318101722361	0.0	vesicle
GO:0051258	16515	269	3	1	991	1	1	false	0.2714429868819834	0.5307318101722361	8.008927511866082E-251	protein polymerization
GO:0006563	16515	9	3	1	31	1	1	false	0.2903225806451607	0.5592979127134713	4.960299006824101E-8	L-serine metabolic process
GO:0007010	16515	1441	3	1	4814	1	1	false	0.2993352721239803	0.5683031978006003	0.0	cytoskeleton organization
GO:0005874	16515	523	3	1	1665	1	2	false	0.31411411411416323	0.5831867002284666	0.0	microtubule
GO:0012505	16515	3456	3	1	10934	1	3	false	0.31607828791008497	0.5831867002284666	0.0	endomembrane system
GO:0031410	16515	2016	3	1	6076	1	2	false	0.33179723502221276	0.6036866359431926	0.0	cytoplasmic vesicle
GO:0015631	16515	354	3	1	957	1	1	false	0.3699059561127681	0.6618195302957356	5.238274028515363E-273	tubulin binding
GO:0065008	16515	3583	3	1	9584	1	1	false	0.373852253754843	0.6618195302957356	0.0	regulation of biological quality
GO:0000931	16515	8	3	1	21	1	1	false	0.3809523809523812	0.6653968253968259	4.914246400314516E-6	gamma-tubulin large complex
GO:0032991	16515	4639	3	1	11845	1	1	false	0.3916420430583112	0.6750672057978785	0.0	protein-containing complex
GO:0022607	16515	2668	3	1	6683	1	2	false	0.3992219063298667	0.679195710768994	0.0	cellular component assembly
GO:0044085	16515	2890	3	1	6683	1	1	false	0.43244052072595757	0.715275629697808	0.0	cellular component biogenesis
GO:0005773	16515	3678	3	1	8452	1	2	false	0.4351632749624206	0.715275629697808	0.0	vacuole
GO:0005856	16515	1977	3	1	4526	1	1	false	0.43680954485362317	0.715275629697808	0.0	cytoskeleton
GO:0000226	16515	727	3	1	1603	1	2	false	0.4535246412975962	0.7334781235800629	0.0	microtubule cytoskeleton organization
GO:1901606	16515	85	3	1	177	1	2	false	0.48022598870058614	0.7563830737232365	1.0003270693504781E-52	alpha-amino acid catabolic process
GO:0043228	16515	4536	3	1	9283	1	1	false	0.48863513950224124	0.7563830737232365	0.0	non-membrane-bounded organelle
GO:0043168	16515	1438	3	1	2941	1	1	false	0.4889493369593451	0.7563830737232365	0.0	anion binding
GO:0065003	16515	1426	3	1	2900	1	2	false	0.49172413793162234	0.7563830737232365	0.0	protein-containing complex assembly
GO:0099513	16515	1041	3	1	2082	1	2	false	0.4999999999999138	0.7563830737232365	0.0	polymeric cytoskeletal fiber
GO:0043232	16515	4526	3	1	9010	1	2	false	0.5023307436177219	0.7563830737232365	0.0	intracellular non-membrane-bounded organelle
GO:0071944	16515	5612	3	1	10934	1	1	false	0.5132613865040625	0.7640595640003657	0.0	cell periphery
GO:0005737	16515	6076	3	1	11683	1	2	false	0.5200718993428045	0.7654990877967123	0.0	cytoplasm
GO:0043167	16515	2941	3	1	9221	2	1	false	0.5361888512103605	0.7804526612061914	0.0	ion binding
GO:1901605	16515	163	3	1	297	1	1	false	0.5488215488215424	0.7900617900617808	3.4888734864875E-88	alpha-amino acid metabolic process
GO:1901363	16515	3236	3	1	9221	2	1	false	0.5787433240352801	0.8066766167648146	0.0	heterocyclic compound binding
GO:0050662	16515	268	3	1	463	1	1	false	0.5788336933046584	0.8066766167648146	3.618276789168254E-136	coenzyme binding
GO:0016020	16515	6329	3	1	10934	1	1	false	0.5788366563045235	0.8066766167648146	0.0	membrane
GO:0097159	16515	3307	3	1	9221	2	1	false	0.5886795937170134	0.8098965672118759	0.0	organic cyclic compound binding
GO:0005488	16515	9221	3	2	11969	2	1	false	0.5935119881858022	0.8098965672118759	0.0	binding
GO:0015630	16515	1194	3	1	1977	1	1	false	0.6039453717746771	0.8156375639431206	0.0	microtubule cytoskeleton
GO:0000278	16515	993	3	1	1553	1	2	false	0.6394075981974756	0.8547183200394827	0.0	mitotic cell cycle
GO:0003674	16515	11969	3	2	14589	2	1	false	0.6730667995212539	0.8906237448210532	0.0	molecular_function
GO:1901564	16515	6170	3	1	9003	1	2	false	0.6853271131903249	0.892534994362082	0.0	organonitrogen compound metabolic process
GO:1903047	16515	993	3	1	1438	1	2	false	0.6905424200281071	0.892534994362082	0.0	mitotic cell cycle process
GO:0034622	16515	991	3	1	1426	1	1	false	0.6949509116407051	0.892534994362082	0.0	cellular protein-containing complex assembly
GO:0071840	16515	6683	3	1	13878	2	1	false	0.7312312569110183	0.9290074209149212	0.0	cellular component organization or biogenesis
GO:0006996	16515	4814	3	1	6509	1	1	false	0.7395913350707962	0.9290074209149212	0.0	organelle organization
GO:0008017	16515	265	3	1	354	1	1	false	0.748587570621612	0.9290074209149212	4.169266417251734E-86	microtubule binding
GO:0016043	16515	6509	3	1	12854	2	2	false	0.7563580887694212	0.9290074209149212	0.0	cellular component organization
GO:0005813	16515	560	3	1	738	1	2	false	0.7588075880755463	0.9290074209149212	2.5063700121632144E-176	centrosome
GO:0043227	16515	7507	3	1	9283	1	1	false	0.808682537973074	0.9625298273045673	0.0	membrane-bounded organelle
GO:0043231	16515	7335	3	1	9029	1	2	false	0.812382323626683	0.9625298273045673	0.0	intracellular membrane-bounded organelle
GO:0099081	16515	1229	3	1	1510	1	1	false	0.8139072847687637	0.9625298273045673	2.9472324095E-314	supramolecular polymer
GO:0043229	16515	9004	3	1	10673	1	2	false	0.8436240981907518	0.9625298273045673	0.0	intracellular organelle
GO:0043226	16515	9283	3	1	10934	1	1	false	0.849003109566795	0.9625298273045673	0.0	organelle
GO:0009987	16515	12841	3	2	13878	2	1	false	0.8561333170471993	0.9625298273045673	0.0	cellular process
GO:0051415	16515	6	3	1	7	1	1	false	0.8571428571428573	0.9625298273045673	0.14285714285714285	microtubule nucleation by interphase microtubule organizing center
GO:0005886	16515	5537	3	1	6400	1	2	false	0.8651562500031486	0.9625298273045673	0.0	plasma membrane
GO:0005515	16515	5904	3	1	9221	2	1	false	0.870624795196218	0.9625298273045673	0.0	protein binding
GO:0140014	16515	993	3	1	1122	1	2	false	0.8850267379677389	0.9625298273045673	3.7397162116333345E-173	mitotic nuclear division
GO:0006807	16515	8339	3	1	9406	1	1	false	0.8865617690907434	0.9625298273045673	0.0	nitrogen compound metabolic process
GO:0005622	16515	10525	3	1	11845	1	1	false	0.8885605740914505	0.9625298273045673	0.0	intracellular
GO:0008152	16515	9406	3	1	13878	2	1	false	0.8961792902955413	0.9625298273045673	0.0	metabolic process
GO:0044237	16515	8863	3	1	13059	2	2	false	0.8967759585791586	0.9625298273045673	0.0	cellular metabolic process
GO:0065007	16515	9584	3	1	13878	2	1	false	0.9042804921127321	0.9625298273045673	0.0	biological regulation
GO:0008150	16515	13878	3	2	14589	2	1	false	0.904901259129079	0.9625298273045673	0.0	biological_process
GO:0019752	16515	923	3	1	1006	1	1	false	0.9174950298205091	0.9625298273045673	7.788489199683524E-124	carboxylic acid metabolic process
GO:0110165	16515	10934	3	1	11845	1	1	false	0.9230899113551975	0.9625298273045673	0.0	cellular anatomical entity
GO:0044238	16515	8708	3	1	9406	1	1	false	0.9257920476364541	0.9625298273045673	0.0	primary metabolic process
GO:0071704	16515	8995	3	1	9406	1	1	false	0.9563044864969051	0.9795893431704243	0.0	organic substance metabolic process
GO:0000280	16515	1122	3	1	1165	1	1	false	0.9630901287558652	0.9795893431704243	1.861771880780646E-79	nuclear division
GO:0005575	16515	11845	3	1	14589	2	1	false	0.9646337806792729	0.9795893431704243	0.0	cellular_component
GO:0043436	16515	1006	3	1	1019	1	1	false	0.9872423945044301	0.9948365667698489	5.264971687837605E-30	oxoacid metabolic process
GO:0099512	16515	1223	3	1	1229	1	1	false	0.995117982099124	0.9951179820991242	2.1150941658829377E-16	supramolecular fiber
GO:0000000	16515	14589	3	2	0	0	0	true	1.0	1.0	1.0	Gene Ontology
GO:0008274	16515	8	3	1	8	1	1	true	1.0	1.0	1.0	gamma-tubulin ring complex
