## Supplementary File S3 for "PIGNON: A protein-protein interaction-guided functional enrichment analysis for quantitative proteomics": table-mcl2_cluster1123-Parent-Child-Union-Benjamini-Hochberg.txt

ID	Pop.total	Pop.term	Study.total	Study.term	Pop.family	Study.family	nparents	is.trivial	p	p.adjusted	p.min	name
GO:0044548	16515	14	3	1	5904	2	1	false	0.0047373252404334515	0.5907322352454997	1.4159844322692035E-42	S100 protein binding
GO:0031579	16515	20	3	1	1951	1	1	false	0.01025115325474061	0.5907322352454997	4.201603136115259E-48	membrane raft organization
GO:0046470	16515	71	3	1	6259	1	2	false	0.011343665122197822	0.5907322352454997	3.555413193339281E-168	phosphatidylcholine metabolic process
GO:0007567	16515	13	3	1	843	1	2	false	0.015421115065239625	0.5907322352454997	6.293696206502324E-29	parturition
GO:1901568	16515	139	3	1	8995	1	1	false	0.015453029460846273	0.5907322352454997	6.9548093244486E-311	fatty acid derivative metabolic process
GO:0090102	16515	45	3	1	4812	2	2	false	0.01861771470300686	0.5907322352454997	2.902589307708618E-110	cochlea development
GO:0150117	16515	24	3	1	1160	1	3	false	0.020689655172414265	0.5907322352454997	2.237437974710307E-50	positive regulation of cell-substrate junction organization
GO:0022842	16515	12	3	1	539	1	1	false	0.02226345083488358	0.5907322352454997	9.012244846548299E-25	narrow pore channel activity
GO:0008970	16515	7	3	1	293	1	2	false	0.023890784982935256	0.5907322352454997	2.9222465226145506E-14	phospholipase A1 activity
GO:0150116	16515	60	3	1	2265	1	2	false	0.02649006622514352	0.5907322352454997	9.088168059302898E-120	regulation of cell-substrate junction organization
GO:0071709	16515	128	3	1	3938	1	3	false	0.03250380904008709	0.5907322352454997	1.98190560231517E-244	membrane assembly
GO:0046434	16515	103	3	1	2603	1	2	false	0.039569727237751054	0.5907322352454997	1.2305227456958408E-187	organophosphate catabolic process
GO:0044325	16515	119	3	1	5904	2	1	false	0.0399087414556582	0.5907322352454997	3.1604417993175626E-252	ion channel binding
GO:0035637	16515	161	3	1	7893	2	2	false	0.04038210251175053	0.5907322352454997	0.0	multicellular organismal signaling
GO:0032970	16515	356	3	1	8362	1	2	false	0.04257354699815175	0.5907322352454997	0.0	regulation of actin filament-based process
GO:0051481	16515	14	3	1	314	1	1	false	0.04458598726114248	0.5907322352454997	1.2915142479936627E-24	negative regulation of cytosolic calcium ion concentration
GO:0044091	16515	133	3	1	2890	1	1	false	0.046020761245610345	0.5907322352454997	1.632017344981079E-233	membrane biogenesis
GO:0051099	16515	151	3	1	9431	3	3	false	0.04727306004765653	0.5907322352454997	0.0	positive regulation of binding
GO:0019897	16515	151	3	1	5585	2	2	false	0.053347138389895736	0.5907322352454997	1.0568931120751229E-300	extrinsic component of plasma membrane
GO:0042493	16515	892	3	2	3829	2	1	false	0.054223214848359104	0.5907322352454997	0.0	response to drug
GO:0051017	16515	146	3	1	2669	1	2	false	0.054702135631222566	0.5907322352454997	3.781777130471261E-245	actin filament bundle assembly
GO:0046475	16515	20	3	1	355	1	3	false	0.05633802816901514	0.5907322352454997	4.1531115017860916E-33	glycerophospholipid catabolic process
GO:0009395	16515	34	3	1	561	1	3	false	0.0606060606060629	0.5907322352454997	2.8095326279632123E-55	phospholipid catabolic process
GO:0008022	16515	189	3	1	5904	2	1	false	0.06300485904226179	0.5907322352454997	0.0	protein C-terminus binding
GO:0044706	16515	200	3	1	6112	2	2	false	0.06437944278642972	0.5907322352454997	0.0	multi-multicellular organism process
GO:1901890	16515	86	3	1	1330	1	4	false	0.06466165413537787	0.5907322352454997	8.973951516721808E-138	positive regulation of cell junction assembly
GO:0071241	16515	198	3	1	3051	1	2	false	0.06489675516232642	0.5907322352454997	1.642565E-317	cellular response to inorganic substance
GO:0005635	16515	446	3	1	6747	1	3	false	0.06610345338672032	0.5907322352454997	0.0	nuclear envelope
GO:0045785	16515	378	3	1	5701	1	3	false	0.06630415716527947	0.5907322352454997	0.0	positive regulation of cell adhesion
GO:0048839	16515	166	3	1	4812	2	2	false	0.06781105505461704	0.5907322352454997	8.68546813444E-313	inner ear development
GO:0044242	16515	183	3	1	2688	1	3	false	0.06808035714276779	0.5907322352454997	1.7834230815785034E-289	cellular lipid catabolic process
GO:0004622	16515	20	3	1	293	1	2	false	0.06825938566552925	0.5907322352454997	2.1720043749484096E-31	lysophospholipase activity
GO:0044089	16515	473	3	1	6743	1	3	false	0.07014681892349488	0.5907322352454997	0.0	positive regulation of cellular component biogenesis
GO:0022841	16515	9	3	1	128	1	2	false	0.07031249999999913	0.5907322352454997	5.245846041769603E-14	potassium ion leak channel activity
GO:0071453	16515	212	3	1	3001	1	2	false	0.07064311896045315	0.5907322352454997	0.0	cellular response to oxygen levels
GO:1901888	16515	170	3	1	2388	1	3	false	0.07118927973194454	0.5907322352454997	1.868729334857818E-265	regulation of cell junction assembly
GO:0001765	16515	10	3	1	138	1	2	false	0.07246376811594163	0.5907322352454997	2.0228141067029534E-15	membrane raft assembly
GO:0019898	16515	273	3	1	10934	3	2	false	0.07305584650975855	0.5907322352454997	0.0	extrinsic component of membrane
GO:0036149	16515	15	3	1	196	1	1	false	0.07653061224490068	0.5907322352454997	9.35999160552854E-23	phosphatidylinositol acyl-chain remodeling
GO:0005938	16515	301	3	1	7501	2	2	false	0.07865084655367899	0.5907322352454997	0.0	cell cortex
GO:0010770	16515	146	3	1	1658	1	4	false	0.08805790108561866	0.5907322352454997	7.382113359938497E-214	positive regulation of cell morphogenesis involved in differentiation
GO:0071456	16515	186	3	1	2029	1	3	false	0.0916707737801629	0.5907322352454997	3.392277949299458E-269	cellular response to hypoxia
GO:0051098	16515	310	3	1	9563	3	2	false	0.09414089497491447	0.5907322352454997	0.0	regulation of binding
GO:0034330	16515	618	3	1	6509	1	1	false	0.09494546013188268	0.5907322352454997	0.0	cell junction organization
GO:0097435	16515	629	3	1	6509	1	1	false	0.09663542786886489	0.5907322352454997	0.0	supramolecular fiber organization
GO:0016042	16515	268	3	1	2721	1	2	false	0.09849320102910561	0.5907322352454997	0.0	lipid catabolic process
GO:0098589	16515	324	3	1	6329	2	2	false	0.0997728034958362	0.5907322352454997	0.0	membrane region
GO:0071294	16515	20	3	1	200	1	2	false	0.09999999999999598	0.5907322352454997	6.197369659446101E-28	cellular response to zinc ion
GO:0006690	16515	94	3	1	934	1	2	false	0.10064239828689844	0.5907322352454997	8.465362205100822E-132	icosanoid metabolic process
GO:0032233	16515	57	3	1	562	1	5	false	0.1014234875444724	0.5907322352454997	1.411401134735757E-79	positive regulation of actin filament bundle assembly
GO:0046503	16515	53	3	1	516	1	2	false	0.10271317829455774	0.5907322352454997	1.1528114405808986E-73	glycerolipid catabolic process
GO:0044255	16515	922	3	1	8924	1	2	false	0.10331689825161527	0.5907322352454997	0.0	cellular lipid metabolic process
GO:0032231	16515	94	3	1	881	1	3	false	0.10669693530078701	0.5907322352454997	2.779076391544994E-129	regulation of actin filament bundle assembly
GO:0006082	16515	1019	3	1	9265	1	3	false	0.1099838100376206	0.5907322352454997	0.0	organic acid metabolic process
GO:0019637	16515	1008	3	1	9042	1	2	false	0.11147976111406734	0.5907322352454997	0.0	organophosphate metabolic process
GO:0034446	16515	97	3	1	866	1	2	false	0.11200923787528988	0.5907322352454997	2.956497013724021E-131	substrate adhesion-dependent cell spreading
GO:0006644	16515	380	3	1	3365	1	3	false	0.11292719167916948	0.5907322352454997	0.0	phospholipid metabolic process
GO:0010638	16515	583	3	1	5042	1	3	false	0.11562871876205244	0.5907322352454997	0.0	positive regulation of organelle organization
GO:0031012	16515	448	3	1	10934	3	2	false	0.11796207322919589	0.5907322352454997	0.0	extracellular matrix
GO:1900024	16515	53	3	1	448	1	3	false	0.11830357142857352	0.5907322352454997	3.195248827348825E-70	regulation of substrate adhesion-dependent cell spreading
GO:0005544	16515	49	3	1	409	1	1	false	0.11980440097797455	0.5907322352454997	1.2909321685549396E-64	calcium-dependent phospholipid binding
GO:0051495	16515	211	3	1	1750	1	3	false	0.12057142857142165	0.5907322352454997	6.3205459415251435E-279	positive regulation of cytoskeleton organization
GO:0031967	16515	1126	3	1	9029	1	3	false	0.1247092701298217	0.5907322352454997	0.0	organelle envelope
GO:0004623	16515	38	3	1	293	1	2	false	0.12969283276450516	0.5907322352454997	1.1670748649999571E-48	phospholipase A2 activity
GO:0034329	16515	369	3	1	2840	1	2	false	0.1299295774647928	0.5907322352454997	0.0	cell junction assembly
GO:0006629	16515	1169	3	1	8996	1	2	false	0.1299466429528137	0.5907322352454997	0.0	lipid metabolic process
GO:1902905	16515	191	3	1	1469	1	3	false	0.13002042205585843	0.5907322352454997	9.513506622658477E-246	positive regulation of supramolecular fiber organization
GO:0030155	16515	631	3	1	9139	2	2	false	0.13332936265429116	0.5907322352454997	0.0	regulation of cell adhesion
GO:0005509	16515	635	3	2	1729	2	1	false	0.13474859691951632	0.5907322352454997	0.0	calcium ion binding
GO:0052689	16515	135	3	1	1001	1	1	false	0.13486513486514437	0.5907322352454997	3.048696003466405E-171	carboxylic ester hydrolase activity
GO:0032989	16515	1057	3	1	7814	1	3	false	0.13527002815414413	0.5907322352454997	0.0	cellular component morphogenesis
GO:0051130	16515	1112	3	1	8217	1	3	false	0.13532919557018644	0.5907322352454997	0.0	positive regulation of cellular component organization
GO:1902903	16515	333	3	1	2441	1	2	false	0.13641950020457452	0.5907322352454997	0.0	regulation of supramolecular fiber organization
GO:0102567	16515	19	3	1	135	1	1	false	0.14074074074074355	0.5907322352454997	1.5341357877207103E-23	phospholipase A2 activity (consuming 1,2-dipalmitoylphosphatidylcholine)
GO:0102568	16515	19	3	1	135	1	1	false	0.14074074074074355	0.5907322352454997	1.5341357877207103E-23	phospholipase A2 activity consuming 1,2-dioleoylphosphatidylethanolamine)
GO:0044057	16515	491	3	1	3474	1	2	false	0.14133563615453276	0.5907322352454997	0.0	regulation of system process
GO:1900026	16515	38	3	1	267	1	4	false	0.14232209737826765	0.5907322352454997	5.1548265498821E-47	positive regulation of substrate adhesion-dependent cell spreading
GO:0050896	16515	7281	3	3	13878	3	1	false	0.14438010959247394	0.5907322352454997	0.0	response to stimulus
GO:0051894	16515	24	3	1	164	1	5	false	0.14634146341463913	0.5907322352454997	2.540897085890871E-29	positive regulation of focal adhesion assembly
GO:1990778	16515	300	3	1	2012	1	1	false	0.1491053677931604	0.5907322352454997	0.0	protein localization to cell periphery
GO:0045597	16515	884	3	1	5910	1	4	false	0.14957698815616752	0.5907322352454997	0.0	positive regulation of cell differentiation
GO:0010043	16515	50	3	1	330	1	1	false	0.15151515151515094	0.5907322352454997	1.806297219699849E-60	response to zinc ion
GO:0150115	16515	96	3	1	618	1	1	false	0.1553398058252411	0.5907322352454997	2.786876087144007E-115	cell-substrate junction organization
GO:0007423	16515	491	3	1	3125	1	1	false	0.15712000000003365	0.5907322352454997	0.0	sensory organ development
GO:0047499	16515	6	3	1	38	1	1	false	0.1578947368421059	0.5907322352454997	3.622294643966471E-7	calcium-independent phospholipase A2 activity
GO:0030029	16515	719	3	1	12841	3	1	false	0.15875928822222804	0.5907322352454997	0.0	actin filament-based process
GO:0022604	16515	465	3	1	2863	1	3	false	0.1624170450575632	0.5973960277979335	0.0	regulation of cell morphogenesis
GO:0044087	16515	839	3	1	9710	2	2	false	0.16535370846600256	0.6012862126036457	0.0	regulation of cellular component biogenesis
GO:0005576	16515	681	3	1	10934	3	1	false	0.17546755859952162	0.630894592717381	0.0	extracellular region
GO:0001666	16515	334	3	1	3576	2	2	false	0.17810093709353983	0.6315104938538924	0.0	response to hypoxia
GO:0045595	16515	1604	3	1	8813	1	3	false	0.18200385793774987	0.6315104938538924	0.0	regulation of cell differentiation
GO:0051704	16515	905	3	1	13878	3	1	false	0.18316553312947192	0.6315104938538924	0.0	multi-organism process
GO:0019725	16515	841	3	1	12869	3	3	false	0.18353273727628747	0.6315104938538924	0.0	cellular homeostasis
GO:0044281	16515	1811	3	1	9406	1	1	false	0.19253667871594604	0.648809523809646	0.0	small molecule metabolic process
GO:0042802	16515	603	3	1	5904	2	1	false	0.1938524437757364	0.648809523809646	0.0	identical protein binding
GO:0010811	16515	109	3	1	560	1	3	false	0.19464285714289378	0.648809523809646	3.154704080320388E-119	positive regulation of cell-substrate adhesion
GO:0001954	16515	48	3	1	244	1	3	false	0.19672131147539	0.6489775223930391	4.4831753478826915E-52	positive regulation of cell-matrix adhesion
GO:0008289	16515	670	3	1	9221	3	1	false	0.20254611127746902	0.6584547171883044	0.0	lipid binding
GO:0007420	16515	659	3	1	3235	1	3	false	0.20370942813013165	0.6584547171883044	0.0	brain development
GO:1901575	16515	1956	3	1	9133	1	2	false	0.21416840030540835	0.6674222429966369	0.0	organic substance catabolic process
GO:0006813	16515	202	3	1	937	1	2	false	0.215581643543146	0.6674222429966369	2.406597524730708E-211	potassium ion transport
GO:0007417	16515	893	3	1	4127	1	2	false	0.21637993699987298	0.6674222429966369	0.0	central nervous system development
GO:0033043	16515	1180	3	1	5370	1	2	false	0.21973929236441067	0.6674222429966369	0.0	regulation of organelle organization
GO:0010769	16515	286	3	1	1297	1	3	false	0.22050886661517055	0.6674222429966369	2.595779349600827E-296	regulation of cell morphogenesis involved in differentiation
GO:0051128	16515	2242	3	1	10141	1	2	false	0.22108273345664592	0.6674222429966369	0.0	regulation of cellular component organization
GO:0110020	16515	89	3	1	396	1	2	false	0.22474747474745893	0.6674222429966369	4.7735107445101893E-91	regulation of actomyosin structure organization
GO:0010720	16515	490	3	1	2161	1	3	false	0.22674687644615604	0.6674222429966369	0.0	positive regulation of cell development
GO:0044248	16515	2055	3	1	8923	1	2	false	0.23030370951582915	0.6674222429966369	0.0	cellular catabolic process
GO:0006900	16515	613	3	1	2654	1	3	false	0.23097211755843658	0.6674222429966369	0.0	vesicle budding from membrane
GO:0071805	16515	179	3	1	767	1	2	false	0.23337679269881523	0.6674222429966369	3.0516878570897878E-180	potassium ion transmembrane transport
GO:0043167	16515	2941	3	2	9221	3	1	false	0.24026335199864657	0.6674222429966369	0.0	ion binding
GO:0010035	16515	502	3	1	3829	2	1	false	0.24505076339439533	0.6674222429966369	0.0	response to inorganic substance
GO:0031589	16515	308	3	1	1255	1	1	false	0.245418326693309	0.6674222429966369	7.269762113801913E-303	cell-substrate adhesion
GO:0000003	16515	1253	3	1	13878	3	1	false	0.2471573889782242	0.6674222429966369	0.0	reproduction
GO:0022414	16515	1253	3	1	13878	3	2	false	0.2471573889782242	0.6674222429966369	0.0	reproductive process
GO:0022610	16515	1260	3	1	13878	3	1	false	0.24840904693537902	0.6674222429966369	0.0	biological adhesion
GO:0051493	16515	503	3	1	2019	1	2	false	0.2491332342744797	0.6674222429966369	0.0	regulation of cytoskeleton organization
GO:0005215	16515	1093	3	1	11969	3	1	false	0.24972054429638962	0.6674222429966369	0.0	transporter activity
GO:0005543	16515	409	3	1	1634	1	2	false	0.2503059975519952	0.6674222429966369	0.0	phospholipid binding
GO:0009056	16515	2357	3	1	9406	1	1	false	0.25058473314938123	0.6674222429966369	0.0	catabolic process
GO:0046983	16515	799	3	1	5904	2	1	false	0.2523690356331033	0.6674222429966369	0.0	protein dimerization activity
GO:0016298	16515	257	3	1	1001	1	1	false	0.2567432567432758	0.6702374848647186	8.0973781445738E-247	lipase activity
GO:0007044	16515	96	3	1	369	1	2	false	0.2601626016259987	0.6702374848647186	2.903468188379007E-91	cell-substrate junction assembly
GO:0010810	16515	190	3	1	730	1	2	false	0.2602739726027582	0.6702374848647186	5.050527098260635E-181	regulation of cell-substrate adhesion
GO:0047498	16515	10	3	1	38	1	1	false	0.26315789473684337	0.6702374848647186	2.115355604096103E-9	calcium-dependent phospholipase A2 activity
GO:0060322	16515	701	3	1	4812	2	1	false	0.2701588887884981	0.6702374848647186	0.0	head development
GO:0031975	16515	1126	3	1	10934	3	1	false	0.27824387067060974	0.6702374848647186	0.0	envelope
GO:0016787	16515	3358	3	2	6357	2	1	false	0.27899468710485265	0.6702374848647186	0.0	hydrolase activity
GO:0005267	16515	125	3	1	447	1	2	false	0.2796420581655503	0.6702374848647186	2.1504014610743708E-114	potassium channel activity
GO:0006631	16515	321	3	1	1129	1	2	false	0.2843224092117446	0.6702374848647186	7.325902166768504E-292	fatty acid metabolic process
GO:0042175	16515	976	3	1	6329	2	2	false	0.28466119975481663	0.6702374848647186	0.0	nuclear outer membrane-endoplasmic reticulum membrane network
GO:0031032	16515	180	3	1	629	1	1	false	0.2861685214626263	0.6702374848647186	8.131116937403788E-163	actomyosin structure organization
GO:0033559	16515	92	3	1	321	1	1	false	0.28660436137072726	0.6702374848647186	6.177004511899913E-83	unsaturated fatty acid metabolic process
GO:0072657	16515	581	3	1	2012	1	1	false	0.2887673956261367	0.6702374848647186	0.0	protein localization to membrane
GO:0090109	16515	60	3	1	206	1	3	false	0.29126213592233796	0.6702374848647186	1.7459360366329784E-53	regulation of cell-substrate junction assembly
GO:0015079	16515	164	3	1	555	1	3	false	0.2954954954954817	0.6702374848647186	1.3292276384080822E-145	potassium ion transmembrane transporter activity
GO:0036152	16515	21	3	1	71	1	1	false	0.29577464788732616	0.6702374848647186	1.8270708961531386E-18	phosphatidylethanolamine acyl-chain remodeling
GO:0001676	16515	95	3	1	321	1	1	false	0.2959501557632554	0.6702374848647186	4.3282878892319795E-84	long-chain fatty acid metabolic process
GO:0043087	16515	437	3	1	1470	1	2	false	0.29727891156468783	0.6702374848647186	0.0	regulation of GTPase activity
GO:0022603	16515	970	3	1	3247	1	2	false	0.2987372959656393	0.6702374848647186	0.0	regulation of anatomical structure morphogenesis
GO:0007010	16515	1441	3	1	4814	1	1	false	0.2993352721239803	0.6702374848647186	0.0	cytoskeleton organization
GO:0061024	16515	1951	3	1	6509	1	1	false	0.2997388231671678	0.6702374848647186	0.0	membrane organization
GO:0051094	16515	1228	3	1	7511	2	3	false	0.30027515790861736	0.6702374848647186	0.0	positive regulation of developmental process
GO:0016050	16515	1460	3	1	4814	1	1	false	0.3032820938934419	0.6702374848647186	0.0	vesicle organization
GO:0005789	16515	960	3	1	3161	1	2	false	0.3037013603293256	0.6702374848647186	0.0	endoplasmic reticulum membrane
GO:0099536	16515	688	3	1	2147	1	2	false	0.3204471355378102	0.6853090385659198	0.0	synaptic signaling
GO:0003013	16515	478	3	1	1482	1	1	false	0.3225371120107893	0.6853090385659198	0.0	circulatory system process
GO:0032502	16515	5265	3	2	13878	3	1	false	0.3225639365339957	0.6853090385659198	0.0	developmental process
GO:0036151	16515	23	3	1	71	1	1	false	0.32394366197183355	0.6853090385659198	3.773460707973446E-19	phosphatidylcholine acyl-chain remodeling
GO:0019369	16515	47	3	1	144	1	3	false	0.3263888888888894	0.6853090385659198	4.482228161010678E-39	arachidonic acid metabolic process
GO:0005623	16515	1465	3	1	11845	3	1	false	0.32706775529792936	0.6853090385659198	0.0	cell
GO:0007267	16515	1687	3	1	5153	1	2	false	0.3273821075087925	0.6853090385659198	0.0	cell-cell signaling
GO:0070482	16515	366	3	1	1117	1	1	false	0.32766338406433043	0.6853090385659198	5.741351106841539E-306	response to oxygen levels
GO:0043547	16515	366	3	1	1100	1	3	false	0.3327272727273241	0.690641559912355	5.201504897444228E-303	positive regulation of GTPase activity
GO:0060284	16515	839	3	1	2508	1	2	false	0.33452950558254696	0.690641559912355	0.0	regulation of cell development
GO:0000904	16515	692	3	1	2048	1	2	false	0.33789062500004996	0.691977166938852	0.0	cell morphogenesis involved in differentiation
GO:0006793	16515	3009	3	1	8863	1	1	false	0.33950129752937425	0.691977166938852	0.0	phosphorus metabolic process
GO:0051345	16515	761	3	1	3821	2	3	false	0.35870108836288306	0.7264832169374847	0.0	positive regulation of hydrolase activity
GO:0043085	16515	1381	3	1	6623	2	3	false	0.37357764940129584	0.7518543887321677	0.0	positive regulation of catalytic activity
GO:1903522	16515	251	3	1	665	1	2	false	0.377443609022521	0.7524401064773797	1.1913641175900807E-190	regulation of blood circulation
GO:0032956	16515	318	3	1	840	1	3	false	0.37857142857143167	0.7524401064773797	3.5348060425045305E-241	regulation of actin cytoskeleton organization
GO:0061572	16515	147	3	1	385	1	1	false	0.3818181818181473	0.7536063449487006	1.57468648819635E-110	actin filament bundle organization
GO:0051179	16515	5875	3	2	13878	3	1	false	0.38589105521049927	0.7536063449487006	0.0	localization
GO:0048041	16515	80	3	1	206	1	2	false	0.38834951456311967	0.7536063449487006	3.031731748761038E-59	focal adhesion assembly
GO:0043169	16515	1836	3	2	2941	2	1	false	0.3896425622260604	0.7536063449487006	0.0	cation binding
GO:0043583	16515	193	3	1	491	1	1	false	0.3930753564154497	0.7536063449487006	3.480694703029487E-142	ear development
GO:0009628	16515	1117	3	1	7281	3	1	false	0.39328831127010316	0.7536063449487006	0.0	response to abiotic stimulus
GO:0001952	16515	106	3	1	267	1	2	false	0.39700374531832017	0.7552659570232305	2.5422123065086857E-77	regulation of cell-matrix adhesion
GO:0022607	16515	2668	3	1	6683	1	2	false	0.3992219063298667	0.7552659570232305	0.0	cellular component assembly
GO:0032501	16515	6028	3	2	13878	3	1	false	0.40209355318075224	0.7552659570232305	0.0	multicellular organismal process
GO:0044093	16515	1894	3	1	11969	3	2	false	0.4035952457842888	0.7552659570232305	0.0	positive regulation of molecular function
GO:0050793	16515	2287	3	1	9945	2	2	false	0.4070636084918051	0.7573276437056841	0.0	regulation of developmental process
GO:0030036	16515	629	3	1	1519	1	2	false	0.41408821593183887	0.7659435207987771	0.0	actin cytoskeleton organization
GO:0030054	16515	1821	3	1	10934	3	1	false	0.4210739562695423	0.7743511868124716	0.0	cell junction
GO:0072659	16515	252	3	1	591	1	2	false	0.42639593908638407	0.7743511868124716	2.2999490613522534E-174	protein localization to plasma membrane
GO:0046486	16515	395	3	1	922	1	1	false	0.4284164859003147	0.7743511868124716	1.3937572883699088E-272	glycerolipid metabolic process
GO:0003008	16515	1482	3	1	6028	2	1	false	0.4312925940771749	0.7743511868124716	0.0	system process
GO:0044085	16515	2890	3	1	6683	1	1	false	0.43244052072595757	0.7743511868124716	0.0	cellular component biogenesis
GO:0005773	16515	3678	3	1	8452	1	2	false	0.4351632749624206	0.7743511868124716	0.0	vacuole
GO:0098805	16515	1574	3	1	6329	2	1	false	0.43557254258201533	0.7743511868124716	0.0	whole membrane
GO:0015077	16515	347	3	1	782	1	2	false	0.4437340153453182	0.7845021265773581	1.956639306244118E-232	monovalent inorganic cation transmembrane transporter activity
GO:0006954	16515	627	3	1	1379	1	1	false	0.4546773023932808	0.7994326195925816	0.0	inflammatory response
GO:0005488	16515	9221	3	3	11969	3	1	false	0.4572229480303556	0.7995155375394196	0.0	binding
GO:0005634	16515	3375	3	1	7335	1	1	false	0.46012269938630634	0.8002133902370545	0.0	nucleus
GO:0007015	16515	385	3	1	825	1	2	false	0.466666666666611	0.8072072072071109	1.0057800375768117E-246	actin filament organization
GO:0042592	16515	1707	3	1	3583	1	1	false	0.4764164108288804	0.8133623819898227	0.0	homeostatic process
GO:0007399	16515	1971	3	1	4127	1	1	false	0.4775866246659873	0.8133623819898227	0.0	nervous system development
GO:0061337	16515	121	3	1	253	1	2	false	0.4782608695651707	0.8133623819898227	1.7495905393196827E-75	cardiac conduction
GO:0051496	16515	49	3	1	102	1	3	false	0.48039215686273906	0.8133623819898227	2.7046055175274093E-30	positive regulation of stress fiber assembly
GO:0051893	16515	60	3	1	124	1	3	false	0.4838709677419206	0.8149405772495506	7.010127256911146E-37	regulation of focal adhesion assembly
GO:0006950	16515	3575	3	2	7281	3	1	false	0.4865055772029573	0.8150878780363682	0.0	response to stress
GO:0071248	16515	173	3	1	353	1	2	false	0.4900849858356408	0.816808309726068	1.3763388803603684E-105	cellular response to metal ion
GO:0051336	16515	1199	3	1	4153	2	2	false	0.4941116689315289	0.8174281858494286	0.0	regulation of hydrolase activity
GO:0110053	16515	250	3	1	502	1	3	false	0.49800796812737497	0.8174281858494286	2.154254828503576E-150	regulation of actin filament organization
GO:0015672	16515	530	3	1	1064	1	1	false	0.4981203007519955	0.8174281858494286	2.0844E-319	monovalent inorganic cation transport
GO:0033554	16515	1926	3	1	6548	2	2	false	0.5017871806870118	0.819244376631856	0.0	cellular response to stress
GO:0055085	16515	1399	3	1	4702	2	1	false	0.5065845244466501	0.8200249540524734	0.0	transmembrane transport
GO:0016788	16515	1001	3	1	3358	2	1	false	0.5073904403199679	0.8200249540524734	0.0	hydrolase activity, acting on ester bonds
GO:0006811	16515	1419	3	1	4702	2	1	false	0.5125426945629016	0.8214285714288563	0.0	ion transport
GO:0046873	16515	460	3	1	896	1	2	false	0.5133928571430352	0.8214285714288563	9.792974397097512E-269	metal ion transmembrane transporter activity
GO:0071944	16515	5612	3	2	10934	3	1	false	0.5198892337374575	0.8276843522188378	0.0	cell periphery
GO:0060047	16515	250	3	1	478	1	2	false	0.5230125523012195	0.8278867102396359	5.823095349036605E-143	heart contraction
GO:0050790	16515	2225	3	1	7147	2	2	false	0.5257490817661421	0.8278867102396359	0.0	regulation of catalytic activity
GO:0043149	16515	95	3	1	180	1	2	false	0.5277777777777679	0.8278867102396359	1.4485413272251615E-53	stress fiber assembly
GO:0005575	16515	11845	3	3	14589	3	1	false	0.5351899274240102	0.8343945182220239	0.0	cellular_component
GO:0042221	16515	3829	3	2	7281	3	1	false	0.5388045674707822	0.8343945182220239	0.0	response to chemical
GO:0003015	16515	258	3	1	478	1	1	false	0.5397489539748717	0.8343945182220239	1.588420873673413E-142	heart process
GO:0036294	16515	195	3	1	358	1	2	false	0.5446927374300892	0.8369403948461351	1.6856649571500483E-106	cellular response to decreased oxygen levels
GO:0003824	16515	6357	3	2	11969	3	1	false	0.5466266953838821	0.8369403948461351	0.0	catalytic activity
GO:0003674	16515	11969	3	3	14589	3	1	false	0.5521759367843886	0.8414109512904969	0.0	molecular_function
GO:0022803	16515	540	3	1	969	1	1	false	0.5572755417954148	0.8451572197845154	4.5450251904428766E-288	passive transmembrane transporter activity
GO:0031090	16515	3159	3	1	9284	2	2	false	0.5647710326371135	0.8492550297878815	0.0	organelle membrane
GO:0003924	16515	723	3	1	1279	1	1	false	0.5652853792025586	0.8492550297878815	0.0	GTPase activity
GO:0005216	16515	494	3	1	848	1	3	false	0.5825471698110974	0.8698414691730209	2.1133661329335257E-249	ion channel activity
GO:0065009	16515	3314	3	1	13061	3	2	false	0.5844247371006234	0.8698414691730209	0.0	regulation of molecular function
GO:0005261	16515	413	3	1	692	1	2	false	0.5968208092484127	0.8740265320783303	7.370649269435062E-202	cation channel activity
GO:0070727	16515	2015	3	1	3370	1	2	false	0.5979228486657159	0.8740265320783303	0.0	cellular macromolecule localization
GO:0032787	16515	558	3	1	923	1	1	false	0.604550379198336	0.8740265320783303	3.5374141163475025E-268	monocarboxylic acid metabolic process
GO:0065008	16515	3583	3	1	9584	2	1	false	0.6079634271676224	0.8740265320783303	0.0	regulation of biological quality
GO:0046488	16515	196	3	1	322	1	1	false	0.6086956521738635	0.8740265320783303	5.509634332467829E-93	phosphatidylinositol metabolic process
GO:0048869	16515	3513	3	1	13027	3	2	false	0.6104894129143742	0.8740265320783303	0.0	cellular developmental process
GO:0048878	16515	1045	3	1	1707	1	1	false	0.6121851200940747	0.8740265320783303	0.0	chemical homeostasis
GO:0048468	16515	1897	3	1	5006	2	3	false	0.6143380391081621	0.8740265320783303	0.0	cell development
GO:0034220	16515	1054	3	1	1710	1	2	false	0.6163742690054267	0.8740265320783303	0.0	ion transmembrane transport
GO:0016020	16515	6329	3	2	10934	3	1	false	0.6172855591010364	0.8740265320783303	0.0	membrane
GO:0051239	16515	2782	3	1	10089	3	2	false	0.6201398118023336	0.8740265320783303	0.0	regulation of multicellular organismal process
GO:0055082	16515	717	3	1	1156	1	2	false	0.6202422145332385	0.8740265320783303	0.0	cellular chemical homeostasis
GO:0006952	16515	1379	3	1	3575	2	1	false	0.6227439041058103	0.8740265320783303	0.0	defense response
GO:0016817	16515	1312	3	1	3358	2	1	false	0.6288350921659901	0.8763410502539953	0.0	hydrolase activity, acting on acid anhydrides
GO:0007160	16515	194	3	1	308	1	1	false	0.6298701298700592	0.8763410502539953	1.494935164702491E-87	cell-matrix adhesion
GO:0022857	16515	969	3	1	1516	1	2	false	0.6391820580481979	0.8817196951571218	0.0	transmembrane transporter activity
GO:0008324	16515	645	3	1	1009	1	2	false	0.6392467789889132	0.8817196951571218	1.156984187614412E-285	cation transmembrane transporter activity
GO:0044703	16515	843	3	1	1312	1	2	false	0.6425304878047864	0.8824453051396208	0.0	multi-organism reproductive process
GO:0030038	16515	95	3	1	146	1	1	false	0.6506849315068869	0.8898255473598453	1.3636648065446578E-40	contractile actin filament bundle assembly
GO:0010038	16515	330	3	1	502	1	1	false	0.6573705179281637	0.895142832923457	1.964419696631626E-139	response to metal ion
GO:0051234	16515	4792	3	2	5875	2	1	false	0.6652749440408866	0.9020677207334056	0.0	establishment of localization
GO:0045202	16515	1222	3	1	1821	1	1	false	0.6710598572206609	0.9026971853631378	0.0	synapse
GO:0015075	16515	807	3	1	1202	1	2	false	0.6713810316138338	0.9026971853631378	0.0	ion transmembrane transporter activity
GO:0012505	16515	3456	3	1	10934	3	3	false	0.680136935697461	0.9035383070473203	0.0	endomembrane system
GO:0098655	16515	854	3	1	1249	1	2	false	0.6837469975980393	0.9035383070473203	0.0	cation transmembrane transport
GO:1901564	16515	6170	3	1	9003	1	2	false	0.6853271131903249	0.9035383070473203	0.0	organonitrogen compound metabolic process
GO:0072507	16515	447	3	1	652	1	2	false	0.6855828220858939	0.9035383070473203	1.5162498349701476E-175	divalent inorganic cation homeostasis
GO:0050801	16515	717	3	1	1045	1	1	false	0.6861244019140589	0.9035383070473203	1.6318728044228007E-281	ion homeostasis
GO:0009653	16515	2361	3	1	5265	2	2	false	0.6958208851850961	0.9098989319359242	0.0	anatomical structure morphogenesis
GO:0016192	16515	2128	3	1	4702	2	1	false	0.7003767897911768	0.9098989319359242	0.0	vesicle-mediated transport
GO:0005515	16515	5904	3	2	9221	3	1	false	0.7049167554548422	0.9098989319359242	0.0	protein binding
GO:0070887	16515	2939	3	1	6418	2	2	false	0.7061996868390105	0.9098989319359242	0.0	cellular response to chemical stimulus
GO:0006873	16515	590	3	1	834	1	2	false	0.7074340527576426	0.9098989319359242	3.900428870011724E-218	cellular ion homeostasis
GO:0050789	16515	8917	3	2	13878	3	2	false	0.708015106412641	0.9098989319359242	0.0	regulation of biological process
GO:0051641	16515	2730	3	1	5875	2	1	false	0.7134757568553679	0.9132489687748709	0.0	cellular localization
GO:0055074	16515	410	3	1	571	1	2	false	0.7180385288966885	0.9154276065615152	8.549799163110391E-147	calcium ion homeostasis
GO:0006650	16515	322	3	1	446	1	2	false	0.7219730941703472	0.9156094870380681	7.689835624801014E-114	glycerophospholipid metabolic process
GO:0033036	16515	2808	3	1	5875	2	1	false	0.7275140503814528	0.9156094870380681	0.0	macromolecule localization
GO:0072503	16515	432	3	1	591	1	2	false	0.7309644670052866	0.9156094870380681	9.438586831544698E-149	cellular divalent inorganic cation homeostasis
GO:0030001	16515	779	3	1	1064	1	1	false	0.7321428571432166	0.9156094870380681	1.0752815419801313E-267	metal ion transport
GO:0048522	16515	4621	3	1	12886	3	3	false	0.7361739634427935	0.9156094870380681	0.0	positive regulation of cellular process
GO:0043168	16515	1438	3	1	2941	2	1	false	0.7389122122813316	0.9156094870380681	0.0	anion binding
GO:0006996	16515	4814	3	1	6509	1	1	false	0.7395913350707962	0.9156094870380681	0.0	organelle organization
GO:0051492	16515	83	3	1	112	1	3	false	0.7410714285714364	0.9156094870380681	1.7667897051499517E-27	regulation of stress fiber assembly
GO:0023052	16515	5095	3	1	13878	3	1	false	0.746549279549942	0.9158153521726463	0.0	signaling
GO:0005886	16515	5537	3	2	6400	2	2	false	0.7484771057987615	0.9158153521726463	0.0	plasma membrane
GO:0006812	16515	1064	3	1	1419	1	1	false	0.7498238195913542	0.9158153521726463	0.0	cation transport
GO:0042803	16515	603	3	1	799	1	2	false	0.7546933667082819	0.9182580887705332	1.4553087568464765E-192	protein homodimerization activity
GO:0008016	16515	216	3	1	284	1	2	false	0.7605633802817354	0.919929442308963	2.326441696944822E-67	regulation of heart contraction
GO:0048518	16515	5275	3	1	13878	3	2	false	0.76181656941211	0.919929442308963	0.0	positive regulation of biological process
GO:0006874	16515	401	3	1	520	1	3	false	0.7711538461537717	0.9209449755994511	8.128339723813053E-121	cellular calcium ion homeostasis
GO:0065007	16515	9584	3	2	13878	3	1	false	0.7720556775335542	0.9209449755994511	0.0	biological regulation
GO:0098660	16515	820	3	1	1054	1	1	false	0.7779886148008863	0.9209449755994511	1.5108267658204105E-241	inorganic ion transmembrane transport
GO:0007154	16515	5113	3	1	12841	3	1	false	0.7820596415246779	0.9209449755994511	0.0	cell communication
GO:0051480	16515	314	3	1	401	1	1	false	0.7830423940149637	0.9209449755994511	1.6957984953835528E-90	regulation of cytosolic calcium ion concentration
GO:0110165	16515	10934	3	3	11845	3	1	false	0.786543683336195	0.9209449755994511	0.0	cellular anatomical entity
GO:0022890	16515	616	3	1	782	1	2	false	0.7877237851664177	0.9209449755994511	7.754286867836614E-175	inorganic cation transmembrane transporter activity
GO:0062023	16515	353	3	1	448	1	1	false	0.7879464285715161	0.9209449755994511	6.490318583199214E-100	collagen-containing extracellular matrix
GO:0009987	16515	12841	3	3	13878	3	1	false	0.7921516040267216	0.9209449755994511	0.0	cellular process
GO:0015318	16515	768	3	1	969	1	1	false	0.7925696594426146	0.9209449755994511	4.492427514227734E-214	inorganic molecular entity transmembrane transporter activity
GO:0034613	16515	2012	3	1	2533	1	2	false	0.7943150414545266	0.9209449755994511	0.0	cellular protein localization
GO:0006875	16515	511	3	1	636	1	2	false	0.8034591194966896	0.9281838203571866	3.29941028818315E-136	cellular metal ion homeostasis
GO:0043227	16515	7507	3	1	9283	1	1	false	0.808682537973074	0.9308575976668478	0.0	membrane-bounded organelle
GO:0043231	16515	7335	3	1	9029	1	2	false	0.812382323626683	0.9317646722599948	0.0	intracellular membrane-bounded organelle
GO:0098662	16515	754	3	1	917	1	2	false	0.8222464558339635	0.9397102352388154	1.2439668276924448E-185	inorganic cation transmembrane transport
GO:0048856	16515	4812	3	2	5265	2	1	false	0.8353081512711203	0.9512405993123078	0.0	anatomical structure development
GO:0051716	16515	5952	3	1	13037	3	2	false	0.8395267692835545	0.9526544899671542	0.0	cellular response to stimulus
GO:0043229	16515	9004	3	1	10673	1	2	false	0.8436240981907518	0.9539212417704614	0.0	intracellular organelle
GO:0004620	16515	221	3	1	257	1	1	false	0.8599221789883599	0.9631267516592399	8.516650009391985E-45	phospholipase activity
GO:0071840	16515	6683	3	1	13878	3	1	false	0.8606764507703596	0.9631267516592399	0.0	cellular component organization or biogenesis
GO:0008150	16515	13878	3	3	14589	3	1	false	0.8607945342954457	0.9631267516592399	0.0	biological_process
GO:0055065	16515	571	3	1	652	1	2	false	0.8757668711654794	0.9714549642116815	1.1535948196394761E-105	metal ion homeostasis
GO:0048513	16515	3125	3	1	4812	2	2	false	0.8771396700504295	0.9714549642116815	0.0	animal organ development
GO:0016043	16515	6509	3	1	12854	3	2	false	0.8797525176564943	0.9714549642116815	0.0	cellular component organization
GO:0006807	16515	8339	3	1	9406	1	1	false	0.8865617690907434	0.9714549642116815	0.0	nitrogen compound metabolic process
GO:0046872	16515	1729	3	2	1836	2	1	false	0.8868087834594549	0.9714549642116815	1.6689959932889248E-176	metal ion binding
GO:0030003	16515	577	3	1	650	1	2	false	0.8876923076924097	0.9714549642116815	1.3574272566703099E-98	cellular cation homeostasis
GO:0005737	16515	6076	3	1	11683	3	2	false	0.889488451606321	0.9714549642116815	0.0	cytoplasm
GO:0055080	16515	640	3	1	717	1	1	false	0.8926080892606806	0.9715462196034618	1.3362150715858248E-105	cation homeostasis
GO:0008104	16515	2531	3	1	2808	1	1	false	0.9013532763532341	0.9777391472306268	0.0	protein localization
GO:0098771	16515	651	3	1	717	1	1	false	0.9079497907950491	0.9785652169756791	4.095764458482241E-95	inorganic ion homeostasis
GO:0000902	16515	960	3	1	1057	1	1	false	0.9082308420055522	0.9785652169756791	4.187268842637695E-140	cell morphogenesis
GO:0019752	16515	923	3	1	1006	1	1	false	0.9174950298205091	0.9852295622233656	7.788489199683524E-124	carboxylic acid metabolic process
GO:0044238	16515	8708	3	1	9406	1	1	false	0.9257920476364541	0.9908142315841649	0.0	primary metabolic process
GO:0036293	16515	343	3	1	366	1	1	false	0.9371584699454184	0.998618856074035	5.740987225531452E-37	response to decreased oxygen levels
GO:0030154	16515	3328	3	1	3513	1	1	false	0.9473384571602879	0.998618856074035	6.4067112836E-314	cell differentiation
GO:0050794	16515	8239	3	1	12995	3	2	false	0.9509969671442356	0.998618856074035	0.0	regulation of cellular process
GO:0071704	16515	8995	3	1	9406	1	1	false	0.9563044864969051	0.998618856074035	0.0	organic substance metabolic process
GO:0006810	16515	4702	3	2	4792	2	1	false	0.9627862864732899	0.998618856074035	1.9528703698435357E-193	transport
GO:0008152	16515	9406	3	1	13878	3	1	false	0.9665553061074156	0.998618856074035	0.0	metabolic process
GO:0044237	16515	8863	3	1	13059	3	2	false	0.9668437137411192	0.998618856074035	0.0	cellular metabolic process
GO:0007275	16515	4343	3	1	6284	3	2	false	0.9705622978840065	0.998618856074035	0.0	multicellular organism development
GO:0098857	16515	315	3	1	324	1	1	false	0.9722222222220275	0.998618856074035	1.0316692117906443E-17	membrane microdomain
GO:0017111	16515	1279	3	1	1312	1	1	false	0.9748475609753142	0.998618856074035	1.671504200825845E-66	nucleoside-triphosphatase activity
GO:0048731	16515	4127	3	1	4812	2	2	false	0.9797611562455119	0.998618856074035	0.0	system development
GO:0008015	16515	470	3	1	478	1	1	false	0.9832635983261236	0.998618856074035	1.5691746997656132E-17	blood circulation
GO:0099537	16515	678	3	1	688	1	1	false	0.9854651162789891	0.998618856074035	1.6308581617624151E-22	trans-synaptic signaling
GO:0043436	16515	1006	3	1	1019	1	1	false	0.9872423945044301	0.998618856074035	5.264971687837605E-30	oxoacid metabolic process
GO:0098916	16515	673	3	1	678	1	1	false	0.9926253687314729	0.998618856074035	8.500657496417303E-13	anterograde trans-synaptic signaling
GO:0006796	16515	2991	3	1	3009	1	1	false	0.9940179461596822	0.998618856074035	1.6476590431454356E-47	phosphate-containing compound metabolic process
GO:0007155	16515	1255	3	1	1260	1	1	false	0.9960317460319057	0.998618856074035	3.808723211297523E-14	cell adhesion
GO:0043226	16515	9283	3	1	10934	3	1	false	0.9965625718272462	0.998618856074035	0.0	organelle
GO:0045121	16515	314	3	1	315	1	1	false	0.9968253968255789	0.998618856074035	0.0031746031746034678	membrane raft
GO:0015267	16515	539	3	1	540	1	1	false	0.9981481481479771	0.998618856074035	0.0018518518518518792	channel activity
GO:0005622	16515	10525	3	1	11845	3	1	false	0.9986188560740351	0.998618856074035	0.0	intracellular
GO:0000000	16515	14589	3	3	0	0	0	true	1.0	1.0	1.0	Gene Ontology
GO:0007268	16515	673	3	1	673	1	1	true	1.0	1.0	1.0	chemical synaptic transmission
GO:0016462	16515	1312	3	1	1312	1	1	true	1.0	1.0	1.0	pyrophosphatase activity
GO:0016818	16515	1312	3	1	1312	1	1	true	1.0	1.0	1.0	hydrolase activity, acting on acid anhydrides, in phosphorus-containing anhydrides
GO:0022840	16515	12	3	1	12	1	1	true	1.0	1.0	1.0	leak channel activity
