## Supplementary File S3 for "PIGNON: A protein-protein interaction-guided functional enrichment analysis for quantitative proteomics": table-mcl2_cluster1124-Parent-Child-Union-Benjamini-Hochberg.txt

ID	Pop.total	Pop.term	Study.total	Study.term	Pop.family	Study.family	nparents	is.trivial	p	p.adjusted	p.min	name
GO:0030139	16515	279	3	3	2016	3	1	false	0.002626054432158134	0.29279688255129366	0.0	endocytic vesicle
GO:0070164	16515	4	3	1	1048	1	5	false	0.003816793893128131	0.29279688255129366	2.001037845081671E-11	negative regulation of adiponectin secretion
GO:0055037	16515	166	3	3	865	3	1	false	0.006964584863632164	0.29279688255129366	5.910959331770126E-183	recycling endosome
GO:0070163	16515	4	3	1	464	1	4	false	0.00862068965517247	0.29279688255129366	5.245288367795133E-10	regulation of adiponectin secretion
GO:0009914	16515	269	3	2	4834	3	2	false	0.008916293193069408	0.29279688255129366	0.0	hormone transport
GO:0033059	16515	48	3	1	12844	3	2	false	0.01117048034371627	0.29279688255129366	8.212639009469201E-137	cellular pigmentation
GO:0097708	16515	2016	3	3	9006	3	2	false	0.011204020592260684	0.29279688255129366	0.0	intracellular vesicle
GO:0003407	16515	54	3	1	4812	1	2	false	0.011221945137159225	0.29279688255129366	4.4398376768376293E-128	neural retina development
GO:0140029	16515	848	3	2	12841	3	2	false	0.01249473212012678	0.29279688255129366	0.0	exocytic process
GO:0030666	16515	151	3	2	2247	3	4	false	0.012868340554953858	0.29279688255129366	1.2112896445731883E-239	endocytic vesicle membrane
GO:0051904	16515	21	3	1	4702	3	3	false	0.013341627625162644	0.29279688255129366	4.072240645420363E-58	pigment granule transport
GO:0005768	16515	865	3	3	3629	3	2	false	0.013506376240773714	0.29279688255129366	0.0	endosome
GO:0070162	16515	4	3	1	535	2	2	false	0.014911267457741963	0.29279688255129366	2.9626296254352483E-10	adiponectin secretion
GO:0016197	16515	219	3	2	2986	3	2	false	0.015289922585103206	0.29279688255129366	0.0	endosomal transport
GO:0010817	16515	444	3	2	3583	2	1	false	0.015325487798100772	0.29279688255129366	0.0	regulation of hormone levels
GO:0098805	16515	1574	3	3	6329	3	1	false	0.015359836461707209	0.29279688255129366	0.0	whole membrane
GO:0031982	16515	2029	3	3	7507	3	1	false	0.019723231573346545	0.33442715332980266	0.0	vesicle
GO:0043473	16515	92	3	1	13878	3	1	false	0.019757458692980175	0.33442715332980266	1.3551151082350775E-239	pigmentation
GO:0032153	16515	77	3	1	10934	3	1	false	0.02098023518738828	0.33442715332980266	1.9607369470800382E-198	cell division site
GO:0032154	16515	53	3	1	2409	1	2	false	0.02200083021999004	0.33442715332980266	4.4037664125714326E-110	cleavage furrow
GO:2001135	16515	9	3	1	737	2	3	false	0.024290602324345344	0.33442715332980266	5.94088999204728E-21	regulation of endocytic recycling
GO:0043112	16515	175	3	1	6589	1	1	false	0.026559417210408783	0.33442715332980266	0.0	receptor metabolic process
GO:0061024	16515	1951	3	3	6509	3	1	false	0.02690054614692362	0.33442715332980266	0.0	membrane organization
GO:0060041	16515	131	3	1	4812	1	2	false	0.027223607647553792	0.33442715332980266	2.0837729253052162E-260	retina development in camera-type eye
GO:0009268	16515	31	3	1	1117	1	1	false	0.027752909579219647	0.33442715332980266	4.053552602101941E-61	response to pH
GO:0034394	16515	60	3	1	2012	1	1	false	0.02982107355863072	0.33442715332980266	1.2256807689927116E-116	protein localization to cell surface
GO:0140352	16515	1405	3	2	13247	3	2	false	0.03134416681060803	0.33442715332980266	0.0	export from cell
GO:0012505	16515	3456	3	3	10934	3	3	false	0.03155920671468904	0.33442715332980266	0.0	endomembrane system
GO:0048284	16515	909	3	2	4814	2	1	false	0.03562277797861022	0.33442715332980266	0.0	organelle fusion
GO:0050886	16515	53	3	1	1482	1	1	false	0.03576248313090247	0.33442715332980266	9.652545642762287E-99	endocrine process
GO:0033572	16515	35	3	1	1928	2	2	false	0.03598675299899793	0.33442715332980266	1.4802016462383962E-75	transferrin transport
GO:0031410	16515	2016	3	3	6076	3	2	false	0.036491037347099776	0.33442715332980266	0.0	cytoplasmic vesicle
GO:0032456	16515	43	3	2	219	2	1	false	0.037828327259014465	0.33442715332980266	1.1517346414499007E-46	endocytic recycling
GO:0009306	16515	519	3	2	2617	2	4	false	0.03926952564906822	0.33442715332980266	0.0	protein secretion
GO:0031090	16515	3159	3	3	9284	3	2	false	0.03937053234941248	0.33442715332980266	0.0	organelle membrane
GO:0002790	16515	542	3	2	2726	2	2	false	0.03947336891761605	0.33442715332980266	0.0	peptide secretion
GO:0030306	16515	8	3	1	384	2	1	false	0.04128590078329615	0.3403297226731169	9.177961464409751E-17	ADP-ribosylation factor binding
GO:0071692	16515	525	3	2	2531	2	1	false	0.04296135040116886	0.34069560802230253	0.0	protein localization to extracellular region
GO:0051905	16515	22	3	1	505	1	2	false	0.04356435643563868	0.34069560802230253	6.024132810820945E-39	establishment of pigment granule localization
GO:0051875	16515	24	3	1	533	1	2	false	0.045028142589121516	0.34333958724205155	3.797698843744374E-42	pigment granule localization
GO:0104004	16515	282	3	1	5952	1	1	false	0.04737903225808098	0.3508775826902892	0.0	cellular response to environmental stimulus
GO:0030496	16515	179	3	1	10934	3	1	false	0.04831756876390867	0.3508775826902892	0.0	midbody
GO:0071322	16515	126	3	1	2539	1	3	false	0.04962583694366416	0.35199721553064117	5.720308156008749E-217	cellular response to carbohydrate stimulus
GO:0044060	16515	27	3	1	507	1	2	false	0.05325443786981131	0.3523399580532386	2.0314821700199182E-45	regulation of endocrine process
GO:0051302	16515	151	3	1	8331	3	2	false	0.053401918098656645	0.3523399580532386	0.0	regulation of cell division
GO:0071467	16515	16	3	1	296	1	2	false	0.054054054054049096	0.3523399580532386	9.102773855012926E-27	cellular response to pH
GO:1904950	16515	161	3	1	5789	2	3	false	0.05485393203968856	0.3523399580532386	1.192427E-318	negative regulation of establishment of protein localization
GO:0001881	16515	32	3	1	569	1	2	false	0.05623901581722598	0.3523399580532386	4.388759774684931E-53	receptor recycling
GO:0051020	16515	515	3	2	2163	2	1	false	0.05660543588396292	0.3523399580532386	0.0	GTPase binding
GO:0019003	16515	87	3	1	1438	1	3	false	0.06050069541032015	0.35651665692572926	5.649223706704278E-142	GDP binding
GO:0032880	16515	928	3	2	3765	2	2	false	0.0607034137624892	0.35651665692572926	0.0	regulation of protein localization
GO:0035773	16515	60	3	1	971	1	3	false	0.06179196704426901	0.35651665692572926	3.1287075749082685E-97	insulin secretion involved in cellular response to glucose stimulus
GO:0055038	16515	80	3	2	519	3	2	false	0.06343130190134198	0.35651665692572926	2.7040407143140474E-96	recycling endosome membrane
GO:0044070	16515	60	3	1	931	1	2	false	0.06444683136410574	0.35651665692572926	4.236826662807031E-96	regulation of anion transport
GO:0023061	16515	600	3	2	2361	2	2	false	0.06450153985315726	0.35651665692572926	0.0	signal release
GO:1903531	16515	166	3	1	4913	2	4	false	0.06644084264882869	0.35651665692572926	2.6018477275E-314	negative regulation of secretion by cell
GO:0035592	16515	519	3	2	1984	2	2	false	0.06833335366750752	0.35651665692572926	0.0	establishment of protein localization to extracellular region
GO:0009743	16515	208	3	1	3035	1	2	false	0.0685337726523878	0.35651665692572926	0.0	response to carbohydrate
GO:0017022	16515	66	3	1	957	1	1	false	0.06896551724137058	0.35651665692572926	9.819865150665964E-104	myosin binding
GO:2000008	16515	37	3	1	518	1	2	false	0.0714285714285666	0.3584732102679618	1.907708101783963E-57	regulation of protein localization to cell surface
GO:0046888	16515	53	3	1	1452	2	5	false	0.07169464205359236	0.3584732102679618	2.910140181335003E-98	negative regulation of hormone secretion
GO:0046907	16515	1873	3	2	11294	3	3	false	0.07336221319805031	0.3608947584742797	0.0	intracellular transport
GO:0051179	16515	5875	3	3	13878	3	1	false	0.0758429210645628	0.367176046423677	0.0	localization
GO:0005819	16515	351	3	1	4526	1	2	false	0.07755192222735038	0.3695833793647167	0.0	spindle
GO:0048880	16515	327	3	1	4127	1	1	false	0.07923431063717043	0.371791765297492	0.0	sensory system development
GO:0098993	16515	13	3	1	161	1	2	false	0.08074534161490779	0.37314135140222543	2.097075580594781E-19	anchored component of synaptic vesicle membrane
GO:0005773	16515	3678	3	3	8452	3	2	false	0.08236762780540667	0.3749571116514781	0.0	vacuole
GO:0012506	16515	733	3	2	3955	3	2	false	0.0902429185737682	0.39789925905451157	0.0	vesicle membrane
GO:0043687	16515	342	3	1	3764	1	1	false	0.0908607863973479	0.39789925905451157	0.0	post-translational protein modification
GO:0016050	16515	1460	3	2	4814	2	1	false	0.09193612611435406	0.39789925905451157	0.0	vesicle organization
GO:0016192	16515	2128	3	3	4702	3	1	false	0.09262572915695187	0.39789925905451157	0.0	vesicle-mediated transport
GO:0010008	16515	454	3	2	2387	3	3	false	0.09464383114734959	0.4009217847214115	0.0	endosome membrane
GO:0032465	16515	79	3	1	817	1	3	false	0.09669522643818126	0.40400060361157925	3.7931370877683024E-112	regulation of cytokinesis
GO:0000910	16515	163	3	1	1639	1	3	false	0.0994508846858483	0.40989891661059097	8.826736767311948E-230	cytokinesis
GO:0001882	16515	386	3	1	3769	1	4	false	0.10241443353660822	0.4164853630488734	0.0	nucleoside binding
GO:0007267	16515	1687	3	2	5153	2	2	false	0.10713630303913664	0.4299549003544299	0.0	cell-cell signaling
GO:0098563	16515	43	3	1	396	1	2	false	0.10858585858585072	0.4301128164764217	1.2824417868336518E-58	intrinsic component of synaptic vesicle membrane
GO:0071840	16515	6683	3	3	13878	3	1	false	0.11164329395775294	0.4365539058604442	0.0	cellular component organization or biogenesis
GO:0030670	16515	71	3	2	204	2	2	false	0.12001352265043512	0.45541195528794143	9.538742742441285E-57	phagocytic vesicle membrane
GO:0098876	16515	89	3	1	2128	3	1	false	0.12034968867647221	0.45541195528794143	6.898171782627045E-160	vesicle-mediated transport to the plasma membrane
GO:0046883	16515	222	3	1	3557	2	5	false	0.12094547009286315	0.45541195528794143	0.0	regulation of hormone secretion
GO:0016043	16515	6509	3	3	12854	3	2	false	0.12981626285932926	0.4811718856316297	0.0	cellular component organization
GO:0000041	16515	104	3	1	779	1	1	false	0.13350449293966182	0.4811718856316297	2.6343855276289145E-132	transition metal ion transport
GO:0005814	16515	610	3	1	4526	1	2	false	0.13477684489653016	0.4811718856316297	0.0	centriole
GO:0071944	16515	5612	3	3	10934	3	1	false	0.1351769837443055	0.4811718856316297	0.0	cell periphery
GO:0032879	16515	2429	3	2	10462	3	2	false	0.13665589164803724	0.4811718856316297	0.0	regulation of localization
GO:0098793	16515	525	3	1	10934	3	2	false	0.13725230836049765	0.4811718856316297	0.0	presynapse
GO:0005737	16515	6076	3	3	11683	3	2	false	0.14063299716086664	0.4835527908215425	0.0	cytoplasm
GO:0044057	16515	491	3	1	3474	1	2	false	0.14133563615453276	0.4835527908215425	0.0	regulation of system process
GO:0051301	16515	649	3	1	12841	3	1	false	0.14410020507797272	0.4835527908215425	0.0	cell division
GO:0031225	16515	131	3	1	908	1	1	false	0.1442731277533127	0.4835527908215425	5.033812529451922E-162	anchored component of membrane
GO:0051224	16515	158	3	1	2080	2	4	false	0.14618668368652188	0.48464063613466496	4.6943965341896574E-242	negative regulation of protein transport
GO:0051051	16515	394	3	1	7554	3	3	false	0.14847258964996735	0.4869262348735488	0.0	negative regulation of transport
GO:0009628	16515	1117	3	1	7281	1	1	false	0.15341299272029965	0.497776199783951	0.0	response to abiotic stimulus
GO:0060627	16515	492	3	1	8986	3	3	false	0.15544268610802348	0.4990528343468122	0.0	regulation of vesicle-mediated transport
GO:0007423	16515	491	3	1	3125	1	1	false	0.15712000000003365	0.4991833333334403	0.0	sensory organ development
GO:0001678	16515	135	3	1	793	1	2	false	0.17023959646903217	0.5352894528149981	1.9411979300083042E-156	cellular glucose homeostasis
GO:0048471	16515	689	3	1	10934	3	2	false	0.17739628868628074	0.5521006943807717	0.0	perinuclear region of cytoplasm
GO:0017137	16515	155	3	2	364	2	1	false	0.1806526806526943	0.5552646817185803	3.508882523150962E-107	Rab GTPase binding
GO:0019725	16515	841	3	1	12869	3	3	false	0.18353273727628747	0.5552646817185803	0.0	cellular homeostasis
GO:0046879	16515	261	3	2	608	2	2	false	0.18387453394615286	0.5552646817185803	1.288043533008145E-179	hormone secretion
GO:0032482	16515	71	3	1	376	1	1	false	0.18882978723404456	0.5552861743395332	1.445344290368347E-78	Rab protein signal transduction
GO:0005815	16515	738	3	1	10934	3	2	false	0.18914416649444402	0.5552861743395332	0.0	microtubule organizing center
GO:0070382	16515	199	3	1	1051	1	2	false	0.18934348239774246	0.5552861743395332	1.0115031066301945E-220	exocytic vesicle
GO:0016020	16515	6329	3	3	10934	3	1	false	0.19390158536551774	0.5632379384426943	0.0	membrane
GO:0060986	16515	30	3	1	282	2	2	false	0.201786931172879	0.5723818378650475	4.081062608267403E-41	endocrine hormone secretion
GO:1901265	16515	685	3	1	3307	1	2	false	0.20713637738139357	0.5723818378650475	0.0	nucleoside phosphate binding
GO:0051048	16515	181	3	1	1643	2	3	false	0.2082521871475498	0.5723818378650475	1.0072816101469269E-246	negative regulation of secretion
GO:1990126	16515	30	3	1	272	2	2	false	0.20878554373776612	0.5723818378650475	1.2814773293333224E-40	retrograde transport, endosome to plasma membrane
GO:0098588	16515	1881	3	3	3159	3	1	false	0.2109779613288214	0.5723818378650475	0.0	bounding membrane of organelle
GO:0033500	16515	221	3	1	1045	1	1	false	0.21148325358854747	0.5723818378650475	2.3881191266294634E-233	carbohydrate homeostasis
GO:0007264	16515	521	3	1	2462	1	1	false	0.2116165718928982	0.5723818378650475	0.0	small GTPase mediated signal transduction
GO:1903530	16515	650	3	1	8512	3	3	false	0.21206277927459138	0.5723818378650475	0.0	regulation of secretion by cell
GO:0051049	16515	1594	3	2	5283	3	2	false	0.2181264431629454	0.5835839049534943	0.0	regulation of transport
GO:0050839	16515	471	3	1	5904	3	1	false	0.2207784910908251	0.5855429546321883	0.0	cell adhesion molecule binding
GO:0031224	16515	908	3	1	10934	3	2	false	0.2290342254301238	0.5996068152035962	0.0	intrinsic component of membrane
GO:0030658	16515	192	3	1	2267	3	4	false	0.23326282005568635	0.5996068152035962	8.308321064940812E-285	transport vesicle membrane
GO:0046903	16515	1477	3	2	4702	3	1	false	0.23397582445864087	0.5996068152035962	0.0	secretion
GO:0090148	16515	167	3	1	1951	3	1	false	0.2355480848047219	0.5996068152035962	7.609672645238063E-247	membrane fission
GO:0035639	16515	360	3	1	1526	1	2	false	0.23591087811289027	0.5996068152035962	0.0	purine ribonucleoside triphosphate binding
GO:0043167	16515	2941	3	2	9221	3	1	false	0.24026335199864657	0.602573014137351	0.0	ion binding
GO:0097367	16515	811	3	1	9221	3	1	false	0.24135204192231074	0.602573014137351	0.0	carbohydrate derivative binding
GO:0051241	16515	1010	3	1	7773	2	3	false	0.2430048548816202	0.602573014137351	0.0	negative regulation of multicellular organismal process
GO:0071214	16515	282	3	1	1117	1	2	false	0.25246195165610585	0.615718306489826	2.9122699178312044E-273	cellular response to abiotic stimulus
GO:0050794	16515	8239	3	3	12995	3	2	false	0.2548219130141133	0.615718306489826	0.0	regulation of cellular process
GO:0006887	16515	848	3	2	2563	3	3	false	0.2558829047424392	0.615718306489826	0.0	exocytosis
GO:0031489	16515	17	3	1	66	1	1	false	0.25757575757575885	0.615718306489826	3.974652765991947E-16	myosin V binding
GO:0090150	16515	302	3	1	2167	2	2	false	0.25935962973546683	0.615718306489826	0.0	establishment of protein localization to membrane
GO:0031300	16515	343	3	1	3573	3	2	false	0.2612971462501335	0.615718306489826	0.0	intrinsic component of organelle membrane
GO:0005515	16515	5904	3	3	9221	3	1	false	0.26243731096287665	0.615718306489826	0.0	protein binding
GO:0050789	16515	8917	3	3	13878	3	2	false	0.26523046784051957	0.6175213182546447	0.0	regulation of biological process
GO:0030133	16515	367	3	1	3629	3	2	false	0.2738095163515198	0.6326659279334359	0.0	transport vesicle
GO:0042802	16515	603	3	1	5904	3	1	false	0.2762155370325889	0.633426607480749	0.0	identical protein binding
GO:0032386	16515	319	3	1	3092	3	3	false	0.27875527216235757	0.6344802836531273	0.0	regulation of intracellular transport
GO:0030659	16515	712	3	2	2028	3	2	false	0.283131335964612	0.6396670923644937	0.0	cytoplasmic vesicle membrane
GO:0072657	16515	581	3	1	2012	1	1	false	0.2887673956261367	0.6476033504850859	0.0	protein localization to membrane
GO:0022402	16515	1438	3	1	12841	3	2	false	0.29975818989590775	0.667344875315707	0.0	cell cycle process
GO:0019899	16515	2163	3	2	5904	3	1	false	0.30428447862233093	0.6700567226529053	0.0	enzyme binding
GO:0023052	16515	5095	3	2	13878	3	1	false	0.3053701129467339	0.6700567226529053	0.0	signaling
GO:0065008	16515	3583	3	2	9584	3	1	false	0.3147747315980129	0.6830229244093827	0.0	regulation of biological quality
GO:0007049	16515	1553	3	1	12841	3	1	false	0.32073302055780645	0.6830229244093827	0.0	cell cycle
GO:1901701	16515	1030	3	1	3209	1	2	false	0.32097226550385777	0.6830229244093827	0.0	cellular response to oxygen-containing compound
GO:0036094	16515	1120	3	1	9221	3	1	false	0.32194910748640265	0.6830229244093827	0.0	small molecule binding
GO:0005623	16515	1465	3	1	11845	3	1	false	0.32706775529792936	0.6830229244093827	0.0	cell
GO:0023057	16515	1267	3	1	7020	2	3	false	0.32841514018124085	0.6830229244093827	0.0	negative regulation of signaling
GO:0065007	16515	9584	3	3	13878	3	1	false	0.32931968937529044	0.6830229244093827	0.0	biological regulation
GO:0050709	16515	110	3	1	605	2	5	false	0.3308248043349029	0.6830229244093827	6.2707670420810325E-124	negative regulation of protein secretion
GO:0045184	16515	1978	3	2	5129	3	2	false	0.3314340747953726	0.6830229244093827	0.0	establishment of protein localization
GO:0051726	16515	1069	3	1	8439	3	2	false	0.33394958301135985	0.683588072607146	0.0	regulation of cell cycle
GO:0006820	16515	484	3	1	1419	1	1	false	0.3410852713180359	0.6902794846179618	0.0	anion transport
GO:0010648	16515	1264	3	1	6700	2	3	false	0.34174492517151556	0.6902794846179618	0.0	negative regulation of cell communication
GO:0008021	16515	185	3	1	537	1	2	false	0.34450651769079177	0.6912795256295493	1.7979885186985085E-149	synaptic vesicle
GO:0002792	16515	114	3	1	594	2	3	false	0.34726693579985696	0.6912975529749917	1.7194928178316724E-125	negative regulation of peptide secretion
GO:0007154	16515	5113	3	2	12841	3	1	false	0.34936650683767567	0.6912975529749917	0.0	cell communication
GO:0044419	16515	1871	3	1	13878	3	1	false	0.3523978954526857	0.6912975529749917	0.0	interspecies interaction between organisms
GO:0046983	16515	799	3	1	5904	3	1	false	0.35358169922655314	0.6912975529749917	0.0	protein dimerization activity
GO:1903827	16515	498	3	1	2490	2	3	false	0.36006428284401626	0.6994879380090762	0.0	regulation of cellular protein localization
GO:0006906	16515	890	3	2	2170	3	3	false	0.3665984899704677	0.7045007293267491	0.0	vesicle fusion
GO:0005509	16515	635	3	1	1729	1	1	false	0.36726431463263315	0.7045007293267491	0.0	calcium ion binding
GO:0051656	16515	691	3	1	4820	3	2	false	0.3714377710857896	0.7080532511322865	0.0	establishment of organelle localization
GO:0071468	16515	9	3	1	24	1	2	false	0.374999999999999	0.7104037267080727	7.648160158592226E-7	cellular response to acidic pH
GO:0051649	16515	801	3	1	5310	3	3	false	0.3877715035869819	0.7266229898753797	0.0	establishment of localization in cell
GO:1901700	16515	1487	3	1	3829	1	1	false	0.3883520501432656	0.7266229898753797	0.0	response to oxygen-containing compound
GO:0016817	16515	1312	3	1	3358	1	1	false	0.3907087552116796	0.7266229898753797	0.0	hydrolase activity, acting on acid anhydrides
GO:0032501	16515	6028	3	2	13878	3	1	false	0.40209355318075224	0.7432638407280572	0.0	multicellular organismal process
GO:0043269	16515	540	3	1	2360	2	2	false	0.40534627571332155	0.7447627354973679	0.0	regulation of ion transport
GO:0008092	16515	957	3	1	5904	3	1	false	0.41177431909499324	0.7520429181076224	0.0	cytoskeletal protein binding
GO:0030054	16515	1821	3	1	10934	3	1	false	0.4210739562695423	0.761678910135018	0.0	cell junction
GO:0045335	16515	125	3	2	279	3	1	false	0.42204503545186245	0.761678910135018	9.711089125449943E-83	phagocytic vesicle
GO:0090087	16515	662	3	1	2719	2	2	false	0.4277329483918277	0.767403230938279	0.0	regulation of peptide transport
GO:0003008	16515	1482	3	1	6028	2	1	false	0.4312925940771749	0.7692645683832652	0.0	system process
GO:0005856	16515	1977	3	1	4526	1	1	false	0.43680954485362317	0.7745750650020644	0.0	cytoskeleton
GO:0060341	16515	720	3	1	4068	3	2	false	0.4426286936354167	0.7766493004748134	0.0	regulation of cellular localization
GO:0071705	16515	2183	3	2	4702	3	1	false	0.446485663352202	0.7766493004748134	0.0	nitrogen compound transport
GO:0051641	16515	2730	3	2	5875	3	1	false	0.447100417570004	0.7766493004748134	0.0	cellular localization
GO:0010564	16515	696	3	1	1553	1	2	false	0.44816484224120373	0.7766493004748134	0.0	regulation of cell cycle process
GO:0005488	16515	9221	3	3	11969	3	1	false	0.4572229480303556	0.7846567413975625	0.0	binding
GO:0070887	16515	2939	3	1	6418	1	2	false	0.4579308195697249	0.7846567413975625	0.0	cellular response to chemical stimulus
GO:0033036	16515	2808	3	2	5875	3	1	false	0.4669519708464938	0.7956444195987744	0.0	macromolecule localization
GO:0044403	16515	901	3	1	1871	1	1	false	0.48156066274726167	0.8159777896550823	0.0	symbiotic process
GO:0061025	16515	959	3	2	1951	3	1	false	0.4873088995091906	0.821155880388415	0.0	membrane fusion
GO:0099501	16515	96	3	1	192	1	1	false	0.5000000000000275	0.837912087912134	2.77023664859693E-57	exocytic vesicle membrane
GO:0051640	16515	807	3	1	2730	2	1	false	0.503903132409956	0.8398385540165934	0.0	organelle localization
GO:0032553	16515	508	3	1	984	1	2	false	0.5162601626016138	0.8423116408634592	4.045169191954127E-295	ribonucleotide binding
GO:0051046	16515	692	3	1	2270	2	2	false	0.5168540547460682	0.8423116408634592	0.0	regulation of secretion
GO:0035556	16515	2462	3	1	11378	3	2	false	0.5188496941832824	0.8423116408634592	0.0	intracellular signal transduction
GO:0030672	16515	96	3	1	185	1	2	false	0.5189189189189426	0.8423116408634592	3.9710184231943826E-55	synaptic vesicle membrane
GO:0043412	16515	3949	3	1	7606	1	1	false	0.5191953720732142	0.8423116408634592	0.0	macromolecule modification
GO:0042221	16515	3829	3	1	7281	1	1	false	0.5258893009187912	0.8428420065005245	0.0	response to chemical
GO:0016787	16515	3358	3	1	6357	1	1	false	0.5282365895857171	0.8428420065005245	0.0	hydrolase activity
GO:0043227	16515	7507	3	3	9283	3	1	false	0.5288116146810081	0.8428420065005245	0.0	membrane-bounded organelle
GO:0070201	16515	688	3	1	2163	2	2	false	0.5350810002389855	0.8428420065005245	0.0	regulation of establishment of protein localization
GO:0005575	16515	11845	3	3	14589	3	1	false	0.5351899274240102	0.8428420065005245	0.0	cellular_component
GO:0043231	16515	7335	3	3	9029	3	2	false	0.5361027844626287	0.8428420065005245	0.0	intracellular membrane-bounded organelle
GO:0051234	16515	4792	3	3	5875	3	1	false	0.542596114753176	0.8451599380772991	0.0	establishment of localization
GO:0006900	16515	613	3	1	2654	3	3	false	0.545348414771448	0.8451599380772991	0.0	vesicle budding from membrane
GO:0071702	16515	2495	3	2	4702	3	1	false	0.5458901895122227	0.8451599380772991	0.0	organic substance transport
GO:0051223	16515	642	3	1	1947	2	3	false	0.5508625017220392	0.8462998026092388	0.0	regulation of protein transport
GO:0003674	16515	11969	3	3	14589	3	1	false	0.5521759367843886	0.8462998026092388	0.0	molecular_function
GO:0031267	16515	384	3	2	515	2	1	false	0.5555966907179697	0.8472849533449037	3.6248893433568825E-126	small GTPase binding
GO:0051650	16515	503	3	1	897	1	3	false	0.560758082497199	0.8509015679683867	2.696098455078724E-266	establishment of vesicle localization
GO:0003924	16515	723	3	1	1279	1	1	false	0.5652853792025586	0.8535249537464376	0.0	GTPase activity
GO:0010447	16515	18	3	1	31	1	1	false	0.5806451612903194	0.8696688969670149	4.848412563061133E-9	response to acidic pH
GO:0006897	16515	537	3	1	2131	3	3	false	0.5816801802664624	0.8696688969670149	0.0	endocytosis
GO:0019538	16515	5250	3	1	8935	1	3	false	0.5875769445978096	0.8741998444016192	0.0	protein metabolic process
GO:0030073	16515	195	3	1	537	2	2	false	0.5948261485867531	0.8749910349279587	4.4039587156872905E-152	insulin secretion
GO:0015833	16515	1929	3	2	2495	2	2	false	0.597684864514521	0.8749910349279587	0.0	peptide transport
GO:0043229	16515	9004	3	3	10673	3	2	false	0.600377349441901	0.8749910349279587	0.0	intracellular organelle
GO:0015630	16515	1194	3	1	1977	1	1	false	0.6039453717746771	0.8749910349279587	0.0	microtubule cytoskeleton
GO:0071333	16515	118	3	1	195	1	3	false	0.6051282051282403	0.8749910349279587	2.6239986128565743E-56	cellular response to glucose stimulus
GO:0000166	16515	685	3	1	1120	1	2	false	0.61160714285689	0.8749910349279587	4.9E-324	nucleotide binding
GO:0043226	16515	9283	3	3	10934	3	1	false	0.6119369062555766	0.8749910349279587	0.0	organelle
GO:0048878	16515	1045	3	1	1707	1	1	false	0.6121851200940747	0.8749910349279587	0.0	chemical homeostasis
GO:0006826	16515	64	3	1	104	1	1	false	0.615384615384606	0.8749910349279587	1.0052317592714408E-29	iron ion transport
GO:0051239	16515	2782	3	1	10089	3	2	false	0.6201398118023336	0.8749910349279587	0.0	regulation of multicellular organismal process
GO:0055082	16515	717	3	1	1156	1	2	false	0.6202422145332385	0.8749910349279587	0.0	cellular chemical homeostasis
GO:0010324	16515	545	3	1	1951	3	1	false	0.6259539844709656	0.8749910349279587	0.0	membrane invagination
GO:0030072	16515	223	3	1	574	2	2	false	0.6264844847401903	0.8749910349279587	8.433317105972581E-166	peptide hormone secretion
GO:0071326	16515	120	3	1	191	1	2	false	0.6282722513089277	0.8749910349279587	3.077046295428523E-54	cellular response to monosaccharide stimulus
GO:0051648	16515	518	3	1	807	1	1	false	0.6418835192070529	0.8898839698097779	8.105257218839552E-228	vesicle localization
GO:0005886	16515	5537	3	3	6400	3	2	false	0.6475180963728178	0.8922185901613049	0.0	plasma membrane
GO:0048513	16515	3125	3	1	4812	1	2	false	0.6494181213633105	0.8922185901613049	0.0	animal organ development
GO:0001654	16515	323	3	1	492	1	2	false	0.6565040650405117	0.896825834976087	9.127290303776097E-137	eye development
GO:0006811	16515	1419	3	1	4702	3	1	false	0.6597133150776103	0.896825834976087	0.0	ion transport
GO:0071331	16515	120	3	1	181	1	2	false	0.6629834254143844	0.896825834976087	9.337885233291021E-50	cellular response to hexose stimulus
GO:0045296	16515	313	3	1	471	1	1	false	0.6645435244160343	0.896825834976087	8.133887693569898E-130	cadherin binding
GO:0044267	16515	4687	3	1	7022	1	2	false	0.6674736542281041	0.896825834976087	0.0	cellular protein metabolic process
GO:0045202	16515	1222	3	1	1821	1	1	false	0.6710598572206609	0.8976897212820244	0.0	synapse
GO:1901564	16515	6170	3	1	9003	1	2	false	0.6853271131903249	0.9080311474000282	0.0	organonitrogen compound metabolic process
GO:0050708	16515	417	3	1	944	2	4	false	0.6886042561602121	0.9080311474000282	1.5851155306691098E-280	regulation of protein secretion
GO:0002791	16515	437	3	1	986	2	3	false	0.690229713449923	0.9080311474000282	3.509597636446445E-293	regulation of peptide secretion
GO:0048523	16515	4164	3	1	12864	3	3	false	0.6906991022846116	0.9080311474000282	0.0	negative regulation of cellular process
GO:0036211	16515	3764	3	1	5415	1	2	false	0.6951061865182656	0.9099029480174722	0.0	protein modification process
GO:0005622	16515	10525	3	3	11845	3	1	false	0.7015317340347604	0.9143896533359056	0.0	intracellular
GO:0048519	16515	4686	3	1	13878	3	2	false	0.7094629446470648	0.9207923324142757	0.0	negative regulation of biological process
GO:0071310	16515	2428	3	1	3396	1	2	false	0.7149587750292418	0.9210333406630369	0.0	cellular response to organic substance
GO:0044260	16515	6589	3	1	9167	1	2	false	0.7187738627761757	0.9210333406630369	0.0	cellular macromolecule metabolic process
GO:0007265	16515	376	3	1	521	1	1	false	0.7216890595009623	0.9210333406630369	4.034238376404617E-133	Ras protein signal transduction
GO:0042592	16515	1707	3	1	3583	2	1	false	0.7259298632900306	0.9210333406630369	0.0	homeostatic process
GO:1901363	16515	3236	3	1	9221	3	1	false	0.7266104032693013	0.9210333406630369	0.0	heterocyclic compound binding
GO:0030001	16515	779	3	1	1064	1	1	false	0.7321428571432166	0.9210333406630369	1.0752815419801313E-267	metal ion transport
GO:0097159	16515	3307	3	1	9221	3	1	false	0.7362266794760215	0.9210333406630369	0.0	organic cyclic compound binding
GO:0007165	16515	4610	3	1	12851	3	5	false	0.736323000312838	0.9210333406630369	0.0	signal transduction
GO:0043168	16515	1438	3	1	2941	2	1	false	0.7389122122813316	0.9210333406630369	0.0	anion binding
GO:0017076	16515	509	3	1	685	1	1	false	0.7430656934307991	0.9210333406630369	8.692066618454418E-169	purine nucleotide binding
GO:0023051	16515	3308	3	1	9004	3	2	false	0.7468841002013573	0.9210333406630369	0.0	regulation of signaling
GO:0006812	16515	1064	3	1	1419	1	1	false	0.7498238195913542	0.9210333406630369	0.0	cation transport
GO:0042803	16515	603	3	1	799	1	2	false	0.7546933667082819	0.9210333406630369	1.4553087568464765E-192	protein homodimerization activity
GO:0019001	16515	386	3	1	509	1	1	false	0.7583497053044234	0.9210333406630369	1.399494660464006E-121	guanyl nucleotide binding
GO:0005813	16515	560	3	1	738	1	2	false	0.7588075880755463	0.9210333406630369	2.5063700121632144E-176	centrosome
GO:0098590	16515	2390	3	1	6329	3	2	false	0.7589940821157433	0.9210333406630369	0.0	plasma membrane region
GO:0032502	16515	5265	3	1	13878	3	1	false	0.7609849240888042	0.9210333406630369	0.0	developmental process
GO:0045055	16515	744	3	2	848	2	1	false	0.7696308836962505	0.9245945452895985	2.0969965795055626E-136	regulated exocytosis
GO:0010033	16515	2958	3	1	3829	1	1	false	0.7725254635656792	0.9245945452895985	0.0	response to organic substance
GO:0010646	16515	3269	3	1	8383	3	2	false	0.7730216690126152	0.9245945452895985	0.0	regulation of cell communication
GO:0032561	16515	386	3	1	492	1	2	false	0.7845528455284145	0.9334467837258346	1.0416129082549764E-110	guanyl ribonucleotide binding
GO:0110165	16515	10934	3	3	11845	3	1	false	0.786543683336195	0.9334467837258346	0.0	cellular anatomical entity
GO:0009987	16515	12841	3	3	13878	3	1	false	0.7921516040267216	0.9364582915819771	0.0	cellular process
GO:0042886	16515	1950	3	2	2183	2	1	false	0.7978807156211561	0.9395892597083113	3.676E-321	amide transport
GO:0006464	16515	3764	3	1	4687	1	2	false	0.8030723277178098	0.9420656152074307	0.0	cellular protein modification process
GO:0008104	16515	2531	3	2	2808	2	1	false	0.8124060524294807	0.9493633946015004	0.0	protein localization
GO:0032940	16515	1368	3	2	1513	2	2	false	0.8174550719167955	0.9516175455519947	8.433213512315943E-207	secretion by cell
GO:0090174	16515	890	3	2	977	2	2	false	0.8297502391055215	0.959009979893199	8.266259420119767E-127	organelle membrane fusion
GO:0006996	16515	4814	3	2	6509	3	1	false	0.8319225479782819	0.959009979893199	0.0	organelle organization
GO:0032402	16515	20	3	1	24	1	3	false	0.8333333333333302	0.959009979893199	9.410878976096302E-5	melanosome transport
GO:0099503	16515	920	3	1	2016	3	1	false	0.8395214650692027	0.959009979893199	0.0	secretory vesicle
GO:0051716	16515	5952	3	1	13037	3	2	false	0.8395267692835545	0.959009979893199	0.0	cellular response to stimulus
GO:0043170	16515	7606	3	1	8995	1	1	false	0.8455808782695051	0.9623215219111906	0.0	macromolecule metabolic process
GO:0006886	16515	1362	3	1	2870	3	3	false	0.8550734433743232	0.9652291652945256	0.0	intracellular protein transport
GO:0048731	16515	4127	3	1	4812	1	2	false	0.8576475477984249	0.9652291652945256	0.0	system development
GO:0043169	16515	1836	3	1	2941	2	1	false	0.8589123510650757	0.9652291652945256	0.0	cation binding
GO:0008150	16515	13878	3	3	14589	3	1	false	0.8607945342954457	0.9652291652945256	0.0	biological_process
GO:0043228	16515	4536	3	1	9283	3	1	false	0.8663224445147041	0.9678693977178928	0.0	non-membrane-bounded organelle
GO:0032401	16515	21	3	1	24	1	2	false	0.8749999999999968	0.9716426616413281	4.940711462450556E-4	establishment of melanosome localization
GO:0043232	16515	4526	3	1	9010	3	2	false	0.8767813519064571	0.9716426616413281	0.0	intracellular non-membrane-bounded organelle
GO:0043010	16515	284	3	1	323	1	1	false	0.8792569659442837	0.9716426616413281	3.0841609002606947E-51	camera-type eye development
GO:0006807	16515	8339	3	1	9406	1	1	false	0.8865617690907434	0.97169225552298	0.0	nitrogen compound metabolic process
GO:0034284	16515	185	3	1	208	1	1	false	0.889423076923068	0.97169225552298	4.420174585003608E-31	response to monosaccharide
GO:0050896	16515	7281	3	1	13878	3	1	false	0.8926121448533996	0.97169225552298	0.0	response to stimulus
GO:0015031	16515	1899	3	2	2008	2	2	false	0.8943553141698485	0.97169225552298	2.850273740397961E-183	protein transport
GO:0003824	16515	6357	3	1	11969	3	1	false	0.8969480880533758	0.97169225552298	0.0	catalytic activity
GO:0017016	16515	364	3	2	384	2	1	false	0.8984171018278045	0.97169225552298	8.281671582729904E-34	Ras GTPase binding
GO:0007275	16515	4343	3	1	6284	2	2	false	0.904627310640097	0.9749200324483308	0.0	multicellular organism development
GO:0099500	16515	848	3	2	890	2	2	false	0.9077943908699212	0.9749200324483308	5.0133519213091185E-73	vesicle fusion to plasma membrane
GO:0048856	16515	4812	3	1	5265	1	1	false	0.9139601139625344	0.9780976658195544	0.0	anatomical structure development
GO:0044238	16515	8708	3	1	9406	1	1	false	0.9257920476364541	0.987295715136778	0.0	primary metabolic process
GO:0005525	16515	360	3	1	386	1	3	false	0.9326424870466486	0.9890261987149037	5.349837600433E-41	GTP binding
GO:0070727	16515	2015	3	1	3370	3	2	false	0.9350838490487723	0.9890261987149037	0.0	cellular macromolecule localization
GO:0032555	16515	492	3	1	525	1	2	false	0.9371428571429744	0.9890261987149037	4.163968031458112E-53	purine ribonucleotide binding
GO:0046872	16515	1729	3	1	1836	1	1	false	0.9417211328980686	0.990145665479537	1.6689959932889248E-176	metal ion binding
GO:0006810	16515	4702	3	3	4792	3	1	false	0.9446963562444106	0.990145665479537	1.9528703698435357E-193	transport
GO:0071704	16515	8995	3	1	9406	1	1	false	0.9563044864969051	0.9907901784942638	0.0	organic substance metabolic process
GO:0034613	16515	2012	3	1	2533	2	2	false	0.9577582233639195	0.9907901784942638	0.0	cellular protein localization
GO:0032400	16515	23	3	1	24	1	1	false	0.9583333333333303	0.9907901784942638	0.04166666666666653	melanosome localization
GO:0016032	16515	865	3	1	901	1	1	false	0.9600443951157176	0.9907901784942638	3.222404924236653E-65	viral process
GO:0008152	16515	9406	3	1	13878	3	1	false	0.9665553061074156	0.9907901784942638	0.0	metabolic process
GO:0044237	16515	8863	3	1	13059	3	2	false	0.9668437137411192	0.9907901784942638	0.0	cellular metabolic process
GO:0017111	16515	1279	3	1	1312	1	1	false	0.9748475609753142	0.9907901784942638	1.671504200825845E-66	nucleoside-triphosphatase activity
GO:0009749	16515	177	3	1	181	1	1	false	0.9779005524861734	0.9907901784942638	2.311996266588438E-8	response to glucose
GO:0009746	16515	181	3	1	185	1	1	false	0.9783783783783792	0.9907901784942638	2.116894490379955E-8	response to hexose
GO:0001883	16515	379	3	1	386	1	1	false	0.9818652849739091	0.9907901784942638	4.169467267287772E-15	purine nucleoside binding
GO:0032549	16515	379	3	1	386	1	1	false	0.9818652849739091	0.9907901784942638	4.169467267287772E-15	ribonucleoside binding
GO:0032550	16515	376	3	1	382	1	2	false	0.9842931937172521	0.9907901784942638	2.410394908023963E-13	purine ribonucleoside binding
GO:0150063	16515	324	3	1	327	1	1	false	0.9908256880734531	0.9940849831000105	1.7318191461262801E-7	visual system development
GO:0042593	16515	220	3	1	221	1	1	false	0.9954751131221639	0.9954751131221639	0.004524886877827947	glucose homeostasis
GO:0000000	16515	14589	3	3	0	0	0	true	1.0	1.0	1.0	Gene Ontology
GO:0016462	16515	1312	3	1	1312	1	1	true	1.0	1.0	1.0	pyrophosphatase activity
GO:0016818	16515	1312	3	1	1312	1	1	true	1.0	1.0	1.0	hydrolase activity, acting on acid anhydrides, in phosphorus-containing anhydrides
