## Supplementary File S3 for "PIGNON: A protein-protein interaction-guided functional enrichment analysis for quantitative proteomics": table-mcl2_cluster1125-Parent-Child-Union-Benjamini-Hochberg.txt

ID	Pop.total	Pop.term	Study.total	Study.term	Pop.family	Study.family	nparents	is.trivial	p	p.adjusted	p.min	name
GO:0006665	16515	141	3	2	6173	2	2	false	5.181135543215401E-4	0.04575163398699885	3.296672600646408E-291	sphingolipid metabolic process
GO:0005775	16515	163	3	2	6667	2	2	false	5.941647112069116E-4	0.04575163398699885	0.0	vacuolar lumen
GO:1904016	16515	2	3	1	2958	1	1	false	6.761325219753525E-4	0.04575163398699885	2.2865489414069973E-7	response to Thyroglobulin triiodothyronine
GO:1903509	16515	96	3	2	1974	2	2	false	0.0023416425698312465	0.11156817965505023	4.601075841845199E-166	liposaccharide metabolic process
GO:0060205	16515	311	3	2	5414	2	3	false	0.0032897720335757536	0.11156817965505023	0.0	cytoplasmic vesicle lumen
GO:0031983	16515	312	3	2	5425	2	2	false	0.0032975816646812874	0.11156817965505023	0.0	vesicle lumen
GO:0140029	16515	848	3	2	12841	2	2	false	0.004356276054021779	0.1263320055666316	0.0	exocytic process
GO:0061684	16515	15	3	1	2282	1	4	false	0.006573181419812133	0.16679447852773288	5.778170382734055E-39	chaperone-mediated autophagy
GO:0016936	16515	7	3	1	811	1	1	false	0.008631319358819556	0.17554716920254385	2.2416113869248377E-17	galactoside binding
GO:0001775	16515	1263	3	2	12841	2	1	false	0.009667158422849076	0.17554716920254385	0.0	cell activation
GO:0044255	16515	922	3	2	8924	2	2	false	0.010663999023863543	0.17554716920254385	0.0	cellular lipid metabolic process
GO:1904714	16515	7	3	1	641	1	3	false	0.010920436817473527	0.17554716920254385	1.1713878707951812E-16	regulation of chaperone-mediated autophagy
GO:0140352	16515	1405	3	2	13247	2	2	false	0.01124193694400527	0.17554716920254385	0.0	export from cell
GO:0072321	16515	23	3	1	1899	1	1	false	0.012111637704064405	0.17561874670893388	1.1601397563103657E-53	chaperone-mediated protein transport
GO:1901135	16515	1073	3	2	8995	2	1	false	0.01421806372547983	0.18750000000000608	0.0	carbohydrate derivative metabolic process
GO:1904715	16515	3	3	1	203	1	4	false	0.01477832512315319	0.18750000000000608	7.279604513646004E-7	negative regulation of chaperone-mediated autophagy
GO:0006629	16515	1169	3	2	8996	2	2	false	0.01687356075252071	0.20149016663304145	0.0	lipid metabolic process
GO:0043202	16515	92	3	2	673	2	2	false	0.018511639425458654	0.2087701557426726	5.625240439250628E-116	lysosomal lumen
GO:0070008	16515	8	3	1	299	1	2	false	0.026755852842810145	0.260805300713517	6.93689454633246E-16	serine-type exopeptidase activity
GO:0009057	16515	1319	3	2	8030	2	2	false	0.0269639307198052	0.260805300713517	0.0	macromolecule catabolic process
GO:0042339	16515	30	3	1	1094	1	3	false	0.027422303473498243	0.260805300713517	2.675466398519059E-59	keratan sulfate metabolic process
GO:1901565	16515	1167	3	2	6503	2	2	false	0.03218167816256006	0.260805300713517	0.0	organonitrogen compound catabolic process
GO:0002376	16515	2527	3	2	13878	2	1	false	0.033144854485707934	0.260805300713517	0.0	immune system process
GO:0000323	16515	673	3	2	3678	2	1	false	0.033440978952544	0.260805300713517	0.0	lytic vacuole
GO:0006022	16515	148	3	1	8435	2	3	false	0.034786062960324195	0.260805300713517	7.9E-323	aminoglycan metabolic process
GO:0044273	16515	41	3	1	2296	2	2	false	0.03540305010893636	0.260805300713517	7.596385192116603E-89	sulfur compound catabolic process
GO:0048284	16515	909	3	2	4814	2	1	false	0.03562277797861022	0.260805300713517	0.0	organelle fusion
GO:0042582	16515	148	3	2	775	2	2	false	0.036269067266819076	0.260805300713517	2.0659595098779544E-163	azurophil granule
GO:0006643	16515	180	3	2	922	2	1	false	0.037943289972959926	0.260805300713517	6.118045286453198E-197	membrane lipid metabolic process
GO:0035578	16515	86	3	2	436	2	3	false	0.038542655277859654	0.260805300713517	1.9662745947509626E-93	azurophil granule lumen
GO:1901575	16515	1956	3	2	9133	2	2	false	0.045849673959131886	0.2908931318468139	0.0	organic substance catabolic process
GO:0005766	16515	148	3	2	673	2	1	false	0.048105497771179666	0.2908931318468139	2.8759580689772516E-153	primary lysosome
GO:0006955	16515	1668	3	2	7504	2	2	false	0.04938600252856088	0.2908931318468139	0.0	immune response
GO:0097708	16515	2016	3	2	9006	2	2	false	0.05008987160541843	0.2908931318468139	0.0	intracellular vesicle
GO:0030141	16515	775	3	2	3456	2	2	false	0.05023667390247357	0.2908931318468139	0.0	secretory granule
GO:0016798	16515	90	3	1	3358	2	1	false	0.05289277576480781	0.2908931318468139	2.2248947571949868E-179	hydrolase activity, acting on glycosyl bonds
GO:0044248	16515	2055	3	2	8923	2	2	false	0.05301993043513357	0.2908931318468139	0.0	cellular catabolic process
GO:0006012	16515	13	3	1	234	1	1	false	0.05555555555555453	0.2967836257309887	1.386397407281947E-21	galactose metabolic process
GO:0044262	16515	264	3	1	8902	2	2	false	0.05843625344212297	0.3041681909936144	0.0	cellular carbohydrate metabolic process
GO:1904813	16515	124	3	1	3948	2	2	false	0.06183784177835834	0.3108016212301233	1.1881592880031859E-238	ficolin-1-rich granule lumen
GO:0009056	16515	2357	3	2	9406	2	1	false	0.06277274123367023	0.3108016212301233	0.0	catabolic process
GO:0030332	16515	139	3	1	5904	3	1	false	0.06899167129210558	0.32011619680961406	3.196904877164022E-285	cyclin binding
GO:0006790	16515	325	3	1	8863	2	1	false	0.07199794723744472	0.32011619680961406	0.0	sulfur compound metabolic process
GO:0042177	16515	127	3	1	1742	1	4	false	0.07290470723304172	0.32011619680961406	8.140765499303084E-197	negative regulation of protein catabolic process
GO:0031982	16515	2029	3	2	7507	2	1	false	0.07302558113344068	0.32011619680961406	0.0	vesicle
GO:0006026	16515	61	3	1	1639	2	4	false	0.07307234152873374	0.32011619680961406	1.2798889127033305E-112	aminoglycan catabolic process
GO:0061919	16515	485	3	1	12841	2	1	false	0.074115572660354	0.32011619680961406	0.0	process utilizing autophagic mechanism
GO:0031647	16515	277	3	1	3583	1	1	false	0.07730951716443385	0.32695483300791817	0.0	regulation of protein stability
GO:0015925	16515	6	3	1	74	1	1	false	0.08108108108108086	0.335907335907335	5.3980877576411285E-9	galactosidase activity
GO:0046365	16515	55	3	1	638	1	3	false	0.08620689655172417	0.34761582176051437	7.576714202232289E-81	monosaccharide catabolic process
GO:0008238	16515	91	3	1	1042	1	1	false	0.08733205374278932	0.34761582176051437	1.834185287485497E-133	exopeptidase activity
GO:0061024	16515	1951	3	2	6509	2	1	false	0.0898111101987478	0.35060875712203465	0.0	membrane organization
GO:0016050	16515	1460	3	2	4814	2	1	false	0.09193612611435406	0.3521327094568656	0.0	vesicle organization
GO:0002263	16515	642	3	2	2060	2	3	false	0.09702183640838291	0.36208570448663513	0.0	cell activation involved in immune response
GO:0046903	16515	1477	3	2	4702	2	1	false	0.09862658071320811	0.36208570448663513	0.0	secretion
GO:0012505	16515	3456	3	2	10934	2	3	false	0.09988571158252003	0.36208570448663513	0.0	endomembrane system
GO:1901136	16515	149	3	1	2652	2	2	false	0.10923138370026533	0.37865662272375494	2.035432341861235E-248	carbohydrate derivative catabolic process
GO:0006887	16515	848	3	2	2563	2	3	false	0.10938342831648772	0.37865662272375494	0.0	exocytosis
GO:0031410	16515	2016	3	2	6076	2	2	false	0.11005291005271695	0.37865662272375494	0.0	cytoplasmic vesicle
GO:0006687	16515	60	3	2	177	2	2	false	0.11363636363636574	0.37883993380273795	9.430453879672026E-49	glycosphingolipid metabolic process
GO:0042176	16515	371	3	1	3259	1	3	false	0.11383860079786708	0.37883993380273795	0.0	regulation of protein catabolic process
GO:0010507	16515	73	3	1	622	1	3	false	0.11736334405146205	0.3806428586737172	4.1144563758377595E-97	negative regulation of autophagy
GO:0031330	16515	223	3	1	3652	2	4	false	0.11841194613346934	0.3806428586737172	0.0	negative regulation of cellular catabolic process
GO:0005975	16515	557	3	1	8996	2	2	false	0.12000563032077784	0.3806428586737172	0.0	carbohydrate metabolic process
GO:0048471	16515	689	3	1	10934	2	2	false	0.12206348022230555	0.38121363823273885	0.0	perinuclear region of cytoplasm
GO:0004185	16515	5	3	1	39	1	2	false	0.12820512820512767	0.38833829309022777	1.7368438421070131E-6	serine-type carboxypeptidase activity
GO:0031974	16515	3948	3	2	10934	2	1	false	0.13035444734853274	0.38833829309022777	0.0	membrane-enclosed lumen
GO:0016825	16515	231	3	1	3358	2	1	false	0.13286878173860966	0.38833829309022777	0.0	hydrolase activity, acting on acid phosphorus-nitrogen bonds
GO:0042340	16515	12	3	1	90	1	3	false	0.1333333333333354	0.38833829309022777	3.6509998767515075E-15	keratan sulfate catabolic process
GO:0005996	16515	261	3	1	1933	1	2	false	0.1350232798758715	0.38833829309022777	0.0	monosaccharide metabolic process
GO:0009895	16515	278	3	1	3950	2	3	false	0.13582275275569541	0.38833829309022777	0.0	negative regulation of catabolic process
GO:0043299	16515	502	3	2	1308	2	2	false	0.14711539136479754	0.4125810893751888	0.0	leukocyte degranulation
GO:0016052	16515	176	3	1	2252	2	2	false	0.1502296591291839	0.4125810893751888	1.9705320068870085E-267	carbohydrate catabolic process
GO:0044257	16515	735	3	1	4887	1	3	false	0.15039901780179296	0.4125810893751888	0.0	cellular protein catabolic process
GO:0034774	16515	308	3	2	777	2	2	false	0.1568217702239219	0.4244642580727486	8.520039418807577E-226	secretory granule lumen
GO:0051248	16515	992	3	1	6003	1	4	false	0.16525070797906805	0.4413933384177739	0.0	negative regulation of protein metabolic process
GO:0006906	16515	890	3	2	2170	2	3	false	0.16810184565484	0.441944847605221	0.0	vesicle fusion
GO:0019388	16515	9	3	1	53	1	2	false	0.16981132075471547	0.441944847605221	2.2565144472039573E-10	galactose catabolic process
GO:0051179	16515	5875	3	2	13878	2	1	false	0.1791922991130472	0.45668067724306033	0.0	localization
GO:0043233	16515	3948	3	2	9283	2	2	false	0.18084826883901392	0.45668067724306033	0.0	organelle lumen
GO:0002252	16515	1079	3	2	2527	2	1	false	0.18222233919550682	0.45668067724306033	0.0	immune effector process
GO:0045321	16515	1132	3	2	2605	2	2	false	0.18873842398029594	0.463079664760407	0.0	leukocyte activation
GO:0005773	16515	3678	3	2	8452	2	2	false	0.1893379910104127	0.463079664760407	0.0	vacuole
GO:0070013	16515	3948	3	2	9004	2	2	false	0.19223016287603462	0.46455622695041693	0.0	intracellular organelle lumen
GO:0044282	16515	365	3	1	3416	2	2	false	0.20231123195900108	0.4747268457849503	0.0	small molecule catabolic process
GO:0016192	16515	2128	3	2	4702	2	1	false	0.2047699562729667	0.4747268457849503	0.0	vesicle-mediated transport
GO:0019320	16515	49	3	1	237	1	2	false	0.2067510548523284	0.4747268457849503	5.502964244764572E-52	hexose catabolic process
GO:0006082	16515	1019	3	1	9265	2	3	false	0.20788174802971307	0.4747268457849503	0.0	organic acid metabolic process
GO:0099503	16515	920	3	2	2016	2	1	false	0.20813147426039694	0.4747268457849503	0.0	secretory vesicle
GO:0008236	16515	228	3	1	1045	1	2	false	0.21818181818185312	0.4921212121212909	2.7721736095558395E-237	serine-type peptidase activity
GO:0071840	16515	6683	3	2	13878	2	1	false	0.23187581903376142	0.5172614424599293	0.0	cellular component organization or biogenesis
GO:0097367	16515	811	3	1	9221	3	1	false	0.24135204192231074	0.5271149391123419	0.0	carbohydrate derivative binding
GO:0061025	16515	959	3	2	1951	2	1	false	0.241486154371664	0.5271149391123419	0.0	membrane fusion
GO:0031329	16515	772	3	1	5738	2	3	false	0.2510021444819841	0.5420578226579019	0.0	regulation of cellular catabolic process
GO:0008047	16515	455	3	1	1775	1	2	false	0.25633802816885914	0.5421804048964584	0.0	enzyme activator activity
GO:0016043	16515	6509	3	2	12854	2	2	false	0.256400585566798	0.5421804048964584	0.0	cellular component organization
GO:0005515	16515	5904	3	3	9221	3	1	false	0.26243731096287665	0.54479785831897	0.0	protein binding
GO:0071944	16515	5612	3	2	10934	2	1	false	0.26341440040921293	0.54479785831897	0.0	cell periphery
GO:0005737	16515	6076	3	2	11683	2	2	false	0.27045341452748134	0.54479785831897	0.0	cytoplasm
GO:0050896	16515	7281	3	2	13878	2	1	false	0.2752326419439924	0.54479785831897	0.0	response to stimulus
GO:0042802	16515	603	3	1	5904	3	1	false	0.2762155370325889	0.54479785831897	0.0	identical protein binding
GO:0016787	16515	3358	3	2	6357	2	1	false	0.27899468710485265	0.54479785831897	0.0	hydrolase activity
GO:0009894	16515	925	3	1	6072	2	2	false	0.2814914269846535	0.54479785831897	0.0	regulation of catabolic process
GO:0044265	16515	1103	3	1	7226	2	3	false	0.28200441121478537	0.54479785831897	0.0	cellular macromolecule catabolic process
GO:0006664	16515	96	3	2	180	2	2	false	0.28305400372436534	0.54479785831897	1.6359996166307961E-53	glycolipid metabolic process
GO:0002274	16515	604	3	2	1132	2	1	false	0.28447572897443757	0.54479785831897	0.0	myeloid leukocyte activation
GO:0030163	16515	878	3	1	5628	2	3	false	0.2876969970022839	0.5458176672099405	0.0	protein catabolic process
GO:0101002	16515	124	3	1	775	2	1	false	0.2945736434108528	0.5536893482629919	2.66032229604069E-147	ficolin-1-rich granule
GO:0046907	16515	1873	3	1	11294	2	3	false	0.304189793287323	0.5665186058470327	0.0	intracellular transport
GO:0006508	16515	1639	3	1	5250	1	1	false	0.3121904761908783	0.5761333333340755	0.0	proteolysis
GO:0002366	16515	641	3	2	1133	2	2	false	0.31986127701249983	0.5849715246264636	0.0	leukocyte activation involved in immune response
GO:0010506	16515	312	3	1	934	1	2	false	0.3340471092076123	0.6018672924954523	1.4719553349994002E-257	regulation of autophagy
GO:0016020	16515	6329	3	2	10934	2	1	false	0.3350295766107691	0.6018672924954523	0.0	membrane
GO:0098772	16515	1567	3	1	11969	3	2	false	0.3436121302143337	0.6090341511771072	0.0	molecular function regulator
GO:0030234	16515	928	3	1	2684	1	2	false	0.3457526080482335	0.6090341511771072	0.0	enzyme regulator activity
GO:0044281	16515	1811	3	1	9406	2	1	false	0.34801951495834704	0.6090341511771072	0.0	small molecule metabolic process
GO:0046983	16515	799	3	1	5904	3	1	false	0.35358169922655314	0.6134793584870964	0.0	protein dimerization activity
GO:0051246	16515	2575	3	1	6895	1	4	false	0.373459028281628	0.6297970366439328	0.0	regulation of protein metabolic process
GO:0043085	16515	1381	3	1	6623	2	3	false	0.37357764940129584	0.6297970366439328	0.0	positive regulation of catalytic activity
GO:0065008	16515	3583	3	1	9584	1	1	false	0.373852253754843	0.6297970366439328	0.0	regulation of biological quality
GO:0006027	16515	55	3	1	146	1	2	false	0.37671232876713984	0.6297970366439328	1.4609019209594355E-41	glycosaminoglycan catabolic process
GO:0008233	16515	1074	3	1	5075	2	3	false	0.3784987116776345	0.6297970366439328	0.0	peptidase activity
GO:0031324	16515	2129	3	1	9593	2	4	false	0.3946292155779225	0.6476426799007428	0.0	negative regulation of cellular metabolic process
GO:0004180	16515	36	3	1	91	1	1	false	0.39560439560439464	0.6476426799007428	3.493322474201547E-26	carboxypeptidase activity
GO:0051603	16515	680	3	1	1685	1	2	false	0.40356083086041356	0.6502367848746875	0.0	proteolysis involved in cellular protein catabolic process
GO:0044093	16515	1894	3	1	11969	3	2	false	0.4035952457842888	0.6502367848746875	0.0	positive regulation of molecular function
GO:0002443	16515	689	3	2	1079	2	1	false	0.4075373851620989	0.6514180251016226	1.0361788699599989E-305	leukocyte mediated immunity
GO:0051172	16515	1965	3	1	8407	2	3	false	0.4128574069046822	0.6547660437628944	0.0	negative regulation of nitrogen compound metabolic process
GO:0006914	16515	485	3	1	2055	2	2	false	0.4164066553419211	0.6552755894140309	0.0	autophagy
GO:0009892	16515	2467	3	1	10162	2	3	false	0.42661653576613967	0.6661781289271257	0.0	negative regulation of metabolic process
GO:0005488	16515	9221	3	3	11969	3	1	false	0.4572229480303556	0.7030242500684111	0.0	binding
GO:0008152	16515	9406	3	2	13878	2	1	false	0.4593474426524375	0.7030242500684111	0.0	metabolic process
GO:0044237	16515	8863	3	2	13059	2	2	false	0.4606020948724073	0.7030242500684111	0.0	cellular metabolic process
GO:1901564	16515	6170	3	2	9003	2	2	false	0.4696492958551283	0.7114836347656048	0.0	organonitrogen compound metabolic process
GO:0006886	16515	1362	3	1	2870	1	3	false	0.47456445993091895	0.7136043360442708	0.0	intracellular protein transport
GO:0005102	16515	1183	3	1	5904	3	1	false	0.48878023164255985	0.7295763751723504	0.0	signaling receptor binding
GO:0010605	16515	2252	3	1	7683	2	3	false	0.5003401004041759	0.7405367929157404	0.0	negative regulation of macromolecule metabolic process
GO:0002275	16515	511	3	2	720	2	2	false	0.5034191006028186	0.7405367929157404	1.3157014001705533E-187	myeloid cell activation involved in immune response
GO:0050790	16515	2225	3	1	7147	2	2	false	0.5257490817661421	0.7678206014282506	0.0	regulation of catalytic activity
GO:0048523	16515	4164	3	1	12864	2	3	false	0.5426272538044857	0.7819299090452373	0.0	negative regulation of cellular process
GO:0003824	16515	6357	3	2	11969	3	1	false	0.5466266953838821	0.7819299090452373	0.0	catalytic activity
GO:0006996	16515	4814	3	2	6509	2	1	false	0.5469657491843531	0.7819299090452373	0.0	organelle organization
GO:0003674	16515	11969	3	3	14589	3	1	false	0.5521759367843886	0.7838581480225936	0.0	molecular_function
GO:0048519	16515	4686	3	1	13878	2	2	false	0.5613174994517115	0.7913017526992877	0.0	negative regulation of biological process
GO:0002444	16515	519	3	2	689	2	1	false	0.5671389273298661	0.7939944982618126	1.8541720097934E-166	myeloid leukocyte mediated immunity
GO:0065009	16515	3314	3	1	13061	3	2	false	0.5844247371006234	0.81259055911936	0.0	regulation of molecular function
GO:0070727	16515	2015	3	1	3370	1	2	false	0.5979228486657159	0.8257029814907505	0.0	cellular macromolecule localization
GO:0045184	16515	1978	3	1	5129	2	2	false	0.6226205550422915	0.8539998153620619	0.0	establishment of protein localization
GO:0036230	16515	479	3	2	604	2	1	false	0.6286503465017906	0.856483357985661	4.42232868641949E-133	granulocyte activation
GO:0043227	16515	7507	3	2	9283	2	1	false	0.6539507789273495	0.8798516351188646	0.0	membrane-bounded organelle
GO:0043231	16515	7335	3	2	9029	2	2	false	0.6599481570113728	0.8798516351188646	0.0	intracellular membrane-bounded organelle
GO:0051234	16515	4792	3	2	5875	2	1	false	0.6652749440408866	0.8798516351188646	0.0	establishment of localization
GO:0031323	16515	4758	3	1	11275	2	3	false	0.6659325087964487	0.8798516351188646	0.0	regulation of cellular metabolic process
GO:0044267	16515	4687	3	1	7022	1	2	false	0.6674736542281041	0.8798516351188646	0.0	cellular protein metabolic process
GO:0019222	16515	5105	3	1	11880	2	2	false	0.6747942851431983	0.8837628379617372	0.0	regulation of metabolic process
GO:0043229	16515	9004	3	2	10673	2	2	false	0.711689257491939	0.9128520646085125	0.0	intracellular organelle
GO:0071705	16515	2183	3	1	4702	2	1	false	0.7130468362829236	0.9128520646085125	0.0	nitrogen compound transport
GO:0051641	16515	2730	3	1	5875	2	1	false	0.7134757568553679	0.9128520646085125	0.0	cellular localization
GO:0043170	16515	7606	3	2	8995	2	1	false	0.7149925038066675	0.9128520646085125	0.0	macromolecule metabolic process
GO:0043226	16515	9283	3	2	10934	2	1	false	0.7207945543817764	0.9145080908718789	0.0	organelle
GO:0033036	16515	2808	3	1	5875	2	1	false	0.7275140503814528	0.91463718557052	0.0	macromolecule localization
GO:0140096	16515	3053	3	1	6357	2	1	false	0.7299075076966711	0.91463718557052	0.0	catalytic activity, acting on a protein
GO:1903510	16515	104	3	1	140	1	1	false	0.7428571428571404	0.9185720709232178	2.8459084469001175E-34	mucopolysaccharide metabolic process
GO:0005886	16515	5537	3	2	6400	2	2	false	0.7484771057987615	0.9185720709232178	0.0	plasma membrane
GO:0042803	16515	603	3	1	799	1	2	false	0.7546933667082819	0.9185720709232178	1.4553087568464765E-192	protein homodimerization activity
GO:0051171	16515	4412	3	1	8635	2	2	false	0.7608530071714643	0.9185720709232178	0.0	regulation of nitrogen compound metabolic process
GO:0080090	16515	4581	3	1	8908	2	2	false	0.7640816350638184	0.9185720709232178	0.0	regulation of primary metabolic process
GO:0045055	16515	744	3	2	848	2	1	false	0.7696308836962505	0.9185720709232178	2.0969965795055626E-136	regulated exocytosis
GO:0010033	16515	2958	3	1	3829	1	1	false	0.7725254635656792	0.9185720709232178	0.0	response to organic substance
GO:0015833	16515	1929	3	1	2495	1	2	false	0.7731462925850212	0.9185720709232178	0.0	peptide transport
GO:0042221	16515	3829	3	1	7281	2	1	false	0.7752532936077461	0.9185720709232178	0.0	response to chemical
GO:0071702	16515	2495	3	1	4702	2	1	false	0.7797403395991394	0.9185720709232178	0.0	organic substance transport
GO:0006807	16515	8339	3	2	9406	2	1	false	0.7859810771650153	0.9185720709232178	0.0	nitrogen compound metabolic process
GO:0005622	16515	10525	3	2	11845	2	1	false	0.7895315334192725	0.9185720709232178	0.0	intracellular
GO:0034613	16515	2012	3	1	2533	1	2	false	0.7943150414545266	0.9185720709232178	0.0	cellular protein localization
GO:0002283	16515	465	3	2	521	2	2	false	0.7963974605048588	0.9185720709232178	1.0986135721444786E-76	neutrophil activation involved in immune response
GO:0032940	16515	1368	3	2	1513	2	2	false	0.8174550719167955	0.9256960033865751	8.433213512315943E-207	secretion by cell
GO:0043312	16515	464	3	2	513	2	3	false	0.8179215399607204	0.9256960033865751	1.0396254784149285E-69	neutrophil degranulation
GO:0004553	16515	74	3	1	90	1	1	false	0.8222222222222365	0.9256960033865751	4.658373048486639E-18	hydrolase activity, hydrolyzing O-glycosyl compounds
GO:0060255	16515	4602	3	1	7947	2	2	false	0.8228624567333991	0.9256960033865751	0.0	regulation of macromolecule metabolic process
GO:0090174	16515	890	3	2	977	2	2	false	0.8297502391055215	0.9256960033865751	8.266259420119767E-127	organelle membrane fusion
GO:0019538	16515	5250	3	1	8935	2	3	false	0.8299343478638259	0.9256960033865751	0.0	protein metabolic process
GO:0002446	16515	475	3	2	519	2	1	false	0.8374807507754236	0.9290087016798415	5.914689965897923E-65	neutrophil mediated immunity
GO:0110165	16515	10934	3	2	11845	2	1	false	0.8520889902826382	0.9354192095551774	0.0	cellular anatomical entity
GO:0009987	16515	12841	3	2	13878	2	1	false	0.8561333170471993	0.9354192095551774	0.0	cellular process
GO:0044238	16515	8708	3	2	9406	2	1	false	0.8570836107254336	0.9354192095551774	0.0	primary metabolic process
GO:0050794	16515	8239	3	1	12995	2	2	false	0.8660714333304281	0.9401738019576305	0.0	regulation of cellular process
GO:0050789	16515	8917	3	1	13878	2	2	false	0.8722301361263364	0.9418229661364165	0.0	regulation of biological process
GO:0042886	16515	1950	3	1	2183	1	1	false	0.8932661475035535	0.9499085636422371	3.676E-321	amide transport
GO:0019318	16515	234	3	1	261	1	1	false	0.8965517241378618	0.9499085636422371	2.4693104577821646E-37	hexose metabolic process
GO:0008104	16515	2531	3	1	2808	1	1	false	0.9013532763532341	0.9499085636422371	0.0	protein localization
GO:0065007	16515	9584	3	1	13878	2	1	false	0.9042804921127321	0.9499085636422371	0.0	biological regulation
GO:0005575	16515	11845	3	2	14589	3	1	false	0.9071973142816022	0.9499085636422371	0.0	cellular_component
GO:0099500	16515	848	3	2	890	2	2	false	0.9077943908699212	0.9499085636422371	5.0133519213091185E-73	vesicle fusion to plasma membrane
GO:0071704	16515	8995	3	2	9406	2	1	false	0.9145138279251911	0.9520323439426348	0.0	organic substance metabolic process
GO:0044260	16515	6589	3	1	9167	2	2	false	0.9209339127697014	0.9538244096543336	0.0	cellular macromolecule metabolic process
GO:0015031	16515	1899	3	1	2008	1	2	false	0.945717131473267	0.9698334698334663	2.850273740397961E-183	protein transport
GO:0030203	16515	140	3	1	148	1	1	false	0.9459459459459425	0.9698334698334663	2.1233159820863139E-13	glycosaminoglycan metabolic process
GO:0006810	16515	4702	3	2	4792	2	1	false	0.9627862864732899	0.9821387746436072	1.9528703698435357E-193	transport
GO:0070011	16515	1042	3	1	1074	1	1	false	0.9702048417134437	0.9847579143391454	4.27162281241786E-62	peptidase activity, acting on L-amino acid peptides
GO:0042119	16515	475	3	2	479	2	1	false	0.9833509490657283	0.9921297330910857	4.616602686116495E-10	neutrophil activation
GO:0043436	16515	1006	3	1	1019	1	1	false	0.9872423945044301	0.9921297330910857	5.264971687837605E-30	oxoacid metabolic process
GO:0008150	16515	13878	3	2	14589	3	1	false	0.9931147088163584	0.9931147088163585	0.0	biological_process
GO:0000000	16515	14589	3	3	0	0	0	true	1.0	1.0	1.0	Gene Ontology
GO:0004565	16515	6	3	1	6	1	1	true	1.0	1.0	1.0	beta-galactosidase activity
GO:0005764	16515	673	3	2	673	2	1	true	1.0	1.0	1.0	lysosome
GO:0017171	16515	231	3	1	231	1	1	true	1.0	1.0	1.0	serine hydrolase activity
