## Supplementary File S3 for "PIGNON: A protein-protein interaction-guided functional enrichment analysis for quantitative proteomics": table-mcl2_cluster1126-Parent-Child-Union-Benjamini-Hochberg.txt

ID	Pop.total	Pop.term	Study.total	Study.term	Pop.family	Study.family	nparents	is.trivial	p	p.adjusted	p.min	name
GO:0120009	16515	8	3	2	2118	2	2	false	1.2489389594471503E-5	9.888256241556768E-4	1.0089300270334487E-22	intermembrane lipid transfer
GO:0035627	16515	10	3	2	2155	2	2	false	1.938873772854268E-5	9.888256241556768E-4	1.7154277754853703E-27	ceramide transport
GO:1902387	16515	7	3	2	413	2	2	false	2.468323185783142E-4	0.006584597964620317	2.588091997122431E-15	ceramide 1-phosphate binding
GO:0032365	16515	34	3	2	2085	2	2	false	2.5821952802432616E-4	0.006584597964620317	5.470699141567823E-75	intracellular lipid transport
GO:0015748	16515	82	3	2	2495	2	1	false	0.0010674114869645734	0.020697509528163714	5.031686864014243E-156	organophosphate ester transport
GO:0046625	16515	24	3	2	670	2	1	false	0.0012315106083934197	0.020697509528163714	1.4058627229222463E-44	sphingolipid binding
GO:0097001	16515	15	3	2	380	2	2	false	0.0014581308151647555	0.020697509528163714	3.477796769963726E-27	ceramide binding
GO:0033218	16515	372	3	2	9221	2	1	false	0.0016233340806402913	0.020697509528163714	0.0	amide binding
GO:0120014	16515	19	3	2	420	2	3	false	0.0019434026593929939	0.02202523013978726	2.6474810175969702E-33	phospholipid transfer activity
GO:0005319	16515	77	3	2	1260	2	2	false	0.0036889947930481403	0.03762774688909103	2.9037964107714444E-125	lipid transporter activity
GO:0008289	16515	670	3	2	9221	2	1	false	0.005272201221379963	0.04888768405279602	0.0	lipid binding
GO:0005215	16515	1093	3	2	11969	2	1	false	0.008332270352610855	0.07082429799719227	0.0	transporter activity
GO:0046624	16515	8	3	2	77	2	1	false	0.009569377990430488	0.07508281192491614	4.752383480411328E-11	sphingolipid transporter activity
GO:1902389	16515	8	3	2	69	2	2	false	0.01193520886615505	0.07949039565282398	1.195964289497527E-10	ceramide 1-phosphate transport
GO:0006869	16515	277	3	2	2518	2	2	false	0.012062849509718905	0.07949039565282398	0.0	lipid transport
GO:0010876	16515	314	3	2	2808	2	1	false	0.012469081671031213	0.07949039565282398	0.0	lipid localization
GO:0035621	16515	5	3	2	39	2	2	false	0.013495276653171398	0.08097165991902838	1.7368438421070131E-6	ER to Golgi ceramide transport
GO:0015711	16515	355	3	2	2603	2	2	false	0.018554538413155634	0.10514238434121526	0.0	organic anion transport
GO:0015914	16515	68	3	2	471	2	3	false	0.02058092785834021	0.11048708639740534	6.882148611013762E-84	phospholipid transport
GO:1901264	16515	34	3	1	2495	2	1	false	0.027074196508419284	0.13807840219293835	1.1691140906922428E-77	carbohydrate derivative transport
GO:0051861	16515	20	3	1	1386	2	2	false	0.02866207198338525	0.13921577820501407	4.080153626586715E-45	glycolipid binding
GO:0046836	16515	5	3	1	302	2	2	false	0.03289256562011044	0.15250189514778476	4.9385459661640316E-11	glycolipid transport
GO:0120016	16515	8	3	2	35	2	3	false	0.047058823529411764	0.20272115990809492	4.2488428276558786E-8	sphingolipid transfer activity
GO:0045017	16515	227	3	1	4759	1	3	false	0.04769909644896351	0.20272115990809492	0.0	glycerolipid biosynthetic process
GO:0008654	16515	240	3	1	4756	1	4	false	0.05046257359129524	0.20588730025248456	0.0	phospholipid biosynthetic process
GO:0031984	16515	336	3	1	10934	2	3	false	0.06051806879142672	0.23625534449491023	0.0	organelle subcompartment
GO:0005543	16515	409	3	2	1634	2	2	false	0.0625381794251233	0.23625534449491023	0.0	phospholipid binding
GO:0120013	16515	20	3	2	77	2	1	false	0.06493506493506394	0.23654916512059007	6.791288329182389E-19	lipid transfer activity
GO:0046907	16515	1873	3	2	11294	3	3	false	0.07336221319805031	0.25803261193797006	0.0	intracellular transport
GO:0061024	16515	1951	3	2	6509	2	1	false	0.0898111101987478	0.2995188973543855	0.0	membrane organization
GO:0006811	16515	1419	3	2	4702	2	1	false	0.09103025311750933	0.2995188973543855	0.0	ion transport
GO:0043167	16515	2941	3	2	9221	2	1	false	0.10170291758441691	0.3193431400504472	0.0	ion binding
GO:0044255	16515	922	3	1	8924	1	2	false	0.10331689825161527	0.3193431400504472	0.0	cellular lipid metabolic process
GO:0019637	16515	1008	3	1	9042	1	2	false	0.11147976111406734	0.3291021014650082	0.0	organophosphate metabolic process
GO:0006644	16515	380	3	1	3365	1	3	false	0.11292719167916948	0.3291021014650082	0.0	phospholipid metabolic process
GO:0006820	16515	484	3	2	1419	2	1	false	0.11618066716966405	0.3291785569807148	0.0	anion transport
GO:0008610	16515	616	3	1	5059	1	2	false	0.12176319430752042	0.3313639395296749	0.0	lipid biosynthetic process
GO:0005548	16515	37	3	2	104	2	2	false	0.12434652725914314	0.3313639395296749	4.874051359099081E-29	phospholipid transporter activity
GO:0090407	16515	624	3	1	4895	1	2	false	0.12747701736494838	0.3313639395296749	0.0	organophosphate biosynthetic process
GO:0006629	16515	1169	3	1	8996	1	2	false	0.1299466429528137	0.3313639395296749	0.0	lipid metabolic process
GO:1902388	16515	8	3	2	19	2	3	false	0.1637426900584801	0.40616921132290695	1.3230663385462133E-5	ceramide 1-phosphate transfer activity
GO:0097367	16515	811	3	1	9221	2	1	false	0.16817607926546949	0.40616921132290695	0.0	carbohydrate derivative binding
GO:0005730	16515	890	3	1	5098	1	2	false	0.17457826598652001	0.40616921132290695	0.0	nucleolus
GO:0070273	16515	28	3	1	158	1	1	false	0.17721518987342516	0.40616921132290695	1.0638853896217576E-31	phosphatidylinositol-4-phosphate binding
GO:0051179	16515	5875	3	2	13878	2	1	false	0.1791922991130472	0.40616921132290695	0.0	localization
GO:0005794	16515	859	3	1	8452	2	3	false	0.19294708736104646	0.4278391937136248	0.0	Golgi apparatus
GO:0071705	16515	2183	3	2	4702	2	1	false	0.21549421007885589	0.45875763371481176	0.0	nitrogen compound transport
GO:0051641	16515	2730	3	2	5875	2	1	false	0.21588594527755847	0.45875763371481176	0.0	cellular localization
GO:0033036	16515	2808	3	2	5875	2	1	false	0.22840084324133064	0.47302667082887334	0.0	macromolecule localization
GO:0071840	16515	6683	3	2	13878	2	1	false	0.23187581903376142	0.47302667082887334	0.0	cellular component organization or biogenesis
GO:0043168	16515	1438	3	2	2941	2	1	false	0.23898646163589304	0.4779729232717861	0.0	anion binding
GO:0016043	16515	6509	3	2	12854	2	2	false	0.256400585566798	0.5029396101502577	0.0	cellular component organization
GO:0120017	16515	8	3	2	15	2	2	false	0.2666666666666661	0.5132075471698102	1.5540015540015548E-4	ceramide transfer activity
GO:0071702	16515	2495	3	2	4702	2	1	false	0.2815101920903667	0.5317414739484705	0.0	organic substance transport
GO:0000139	16515	665	3	1	2012	1	2	false	0.33051689860820016	0.6129586119642985	0.0	Golgi membrane
GO:0006793	16515	3009	3	1	8863	1	1	false	0.33950129752937425	0.6183773633570746	0.0	phosphorus metabolic process
GO:0098791	16515	315	3	1	880	1	2	false	0.3579545454545055	0.6405502392343783	1.9169548762043644E-248	Golgi subcompartment
GO:0006661	16515	117	3	1	276	1	2	false	0.42391304347828823	0.7406522298615611	4.1957986905064308E-81	phosphatidylinositol biosynthetic process
GO:0046486	16515	395	3	1	922	1	1	false	0.4284164859003147	0.7406522298615611	1.3937572883699088E-272	glycerolipid metabolic process
GO:0009058	16515	4757	3	1	9406	1	1	false	0.5057410163721884	0.8529589468320162	0.0	biosynthetic process
GO:0044249	16515	4600	3	1	8896	1	2	false	0.5170863309352786	0.8529589468320162	0.0	cellular biosynthetic process
GO:1901576	16515	4681	3	1	9027	1	2	false	0.518555444775452	0.8529589468320162	0.0	organic substance biosynthetic process
GO:0012505	16515	3456	3	1	10934	2	3	false	0.5322708642390094	0.8529589468320162	0.0	endomembrane system
GO:0005575	16515	11845	3	3	14589	3	1	false	0.5351899274240102	0.8529589468320162	0.0	cellular_component
GO:0046474	16515	205	3	1	367	1	3	false	0.5585831062670453	0.8728279595300844	9.913361938054178E-109	glycerophospholipid biosynthetic process
GO:0031090	16515	3159	3	1	9284	2	2	false	0.5647710326371135	0.8728279595300844	0.0	organelle membrane
GO:0031974	16515	3948	3	1	10934	2	1	false	0.5917966410028784	0.8802180106518336	0.0	membrane-enclosed lumen
GO:0005488	16515	9221	3	2	11969	2	1	false	0.5935119881858022	0.8802180106518336	0.0	binding
GO:0098588	16515	1881	3	1	3159	1	1	false	0.5954415954409462	0.8802180106518336	0.0	bounding membrane of organelle
GO:0046488	16515	196	3	1	322	1	1	false	0.6086956521738635	0.8869565217390581	5.509634332467829E-93	phosphatidylinositol metabolic process
GO:0031981	16515	2789	3	1	4497	1	2	false	0.6201912386041649	0.8872440434382579	0.0	nuclear lumen
GO:0043227	16515	7507	3	2	9283	2	1	false	0.6539507789273495	0.8872440434382579	0.0	membrane-bounded organelle
GO:0043231	16515	7335	3	2	9029	2	2	false	0.6599481570113728	0.8872440434382579	0.0	intracellular membrane-bounded organelle
GO:0051234	16515	4792	3	2	5875	2	1	false	0.6652749440408866	0.8872440434382579	0.0	establishment of localization
GO:1901981	16515	158	3	1	237	1	1	false	0.6666666666666695	0.8872440434382579	5.5640915006032975E-65	phosphatidylinositol phosphate binding
GO:0043233	16515	3948	3	1	9283	2	2	false	0.6697388258474452	0.8872440434382579	0.0	organelle lumen
GO:0005773	16515	3678	3	1	8452	2	2	false	0.6809885589101732	0.8872440434382579	0.0	vacuole
GO:0070013	16515	3948	3	1	9004	2	2	false	0.6847134177537803	0.8872440434382579	0.0	intracellular organelle lumen
GO:0005802	16515	218	3	1	315	1	1	false	0.6920634920635927	0.8872440434382579	7.006842942391547E-84	trans-Golgi network
GO:0005622	16515	10525	3	3	11845	3	1	false	0.7015317340347604	0.8872440434382579	0.0	intracellular
GO:0005634	16515	3375	3	1	7335	2	1	false	0.7085663712699258	0.8872440434382579	0.0	nucleus
GO:0043226	16515	9283	3	2	10934	2	1	false	0.7207945543817764	0.8872440434382579	0.0	organelle
GO:0006650	16515	322	3	1	446	1	2	false	0.7219730941703472	0.8872440434382579	7.689835624801014E-114	glycerophospholipid metabolic process
GO:0043228	16515	4536	3	1	9283	2	1	false	0.7385328993778939	0.8967899492445854	0.0	non-membrane-bounded organelle
GO:0043232	16515	4526	3	1	9010	2	2	false	0.7523530606771349	0.9028236728125618	0.0	intracellular non-membrane-bounded organelle
GO:0071944	16515	5612	3	1	10934	2	1	false	0.7631083725987806	0.9050820233148329	0.0	cell periphery
GO:0042886	16515	1950	3	2	2183	2	1	false	0.7978807156211561	0.9354463562454934	3.676E-321	amide transport
GO:0016020	16515	6329	3	1	10934	2	1	false	0.8226437359952804	0.944067470673957	0.0	membrane
GO:0035091	16515	237	3	1	409	2	1	false	0.8237451459802173	0.944067470673957	3.388903530504623E-120	phosphatidylinositol binding
GO:0009987	16515	12841	3	2	13878	2	1	false	0.8561333170471993	0.9697355769266061	0.0	cellular process
GO:0005886	16515	5537	3	1	6400	1	2	false	0.8651562500031486	0.9697355769266061	0.0	plasma membrane
GO:0005737	16515	6076	3	1	11683	3	2	false	0.889488451606321	0.9730973167561082	0.0	cytoplasm
GO:0008152	16515	9406	3	1	13878	2	1	false	0.8961792902955413	0.9730973167561082	0.0	metabolic process
GO:0044237	16515	8863	3	1	13059	2	2	false	0.8967759585791586	0.9730973167561082	0.0	cellular metabolic process
GO:0003674	16515	11969	3	2	14589	3	1	false	0.9148485249957446	0.9822584163112206	0.0	molecular_function
GO:0044238	16515	8708	3	1	9406	1	1	false	0.9257920476364541	0.9824735412861534	0.0	primary metabolic process
GO:0043229	16515	9004	3	2	10673	3	2	false	0.9343130735760479	0.9824735412861534	0.0	intracellular organelle
GO:0071704	16515	8995	3	1	9406	1	1	false	0.9563044864969051	0.9919616284876319	0.0	organic substance metabolic process
GO:0006810	16515	4702	3	2	4792	2	1	false	0.9627862864732899	0.9919616284876319	1.9528703698435357E-193	transport
GO:0110165	16515	10934	3	2	11845	3	1	false	0.9831796041702436	0.9940179461596822	0.0	cellular anatomical entity
GO:0008150	16515	13878	3	2	14589	3	1	false	0.9931147088163584	0.9940179461596822	0.0	biological_process
GO:0006796	16515	2991	3	1	3009	1	1	false	0.9940179461596822	0.9940179461596822	1.6476590431454356E-47	phosphate-containing compound metabolic process
GO:0000000	16515	14589	3	3	0	0	0	true	1.0	1.0	1.0	Gene Ontology
