## Supplementary File S3 for "PIGNON: A protein-protein interaction-guided functional enrichment analysis for quantitative proteomics": table-mcl2_cluster1127-Parent-Child-Union-Benjamini-Hochberg.txt

ID	Pop.total	Pop.term	Study.total	Study.term	Pop.family	Study.family	nparents	is.trivial	p	p.adjusted	p.min	name
GO:0044068	16515	16	3	2	8240	2	2	false	3.535163683975771E-6	3.782625141854075E-4	4.700162281660839E-50	modulation by symbiont of host cellular process
GO:0005643	16515	86	3	2	4885	2	2	false	3.063918109978567E-4	0.016097232669537827	2.943093059755601E-187	nuclear pore
GO:0019048	16515	19	3	2	871	2	2	false	4.513242804543316E-4	0.016097232669537827	2.044669663306174E-39	modulation by virus of host process
GO:0005215	16515	1093	3	3	11969	3	1	false	7.596312321165324E-4	0.02032013545911724	0.0	transporter activity
GO:0140142	16515	30	3	2	1381	3	2	false	0.0013509796780117656	0.028910965109451785	2.267944178025448E-62	nucleocytoplasmic carrier activity
GO:0033218	16515	372	3	2	9221	2	1	false	0.0016233340806402913	0.028949457771418528	0.0	amide binding
GO:0035821	16515	90	3	2	1871	2	1	false	0.002289375980700406	0.034994747133563354	4.266967709067556E-156	modulation of process of other organism
GO:0005635	16515	446	3	2	6747	2	3	false	0.004360515380538617	0.058321893214704	0.0	nuclear envelope
GO:0006606	16515	139	3	2	1549	2	5	false	0.007999659695420849	0.09448764546259958	2.1817441662206284E-202	protein import into nucleus
GO:0017038	16515	184	3	2	1899	2	1	false	0.009342169440855329	0.09448764546259958	1.2025741636577896E-261	protein import
GO:0018995	16515	56	3	1	10934	2	1	false	0.010217512721269835	0.09448764546259958	5.514585037879565E-152	host cellular component
GO:0031975	16515	1126	3	2	10934	2	1	false	0.010596745285525186	0.09448764546259958	0.0	envelope
GO:0044003	16515	26	3	2	222	2	2	false	0.013248542660305913	0.107327631717878	1.828430209286334E-34	modulation by symbiont of host process
GO:0061608	16515	20	3	2	165	2	2	false	0.0140428677014046	0.107327631717878	3.609907439873926E-26	nuclear import signal receptor activity
GO:0031967	16515	1126	3	2	9029	2	3	false	0.015540311131677288	0.11085421940596465	0.0	organelle envelope
GO:0005048	16515	43	3	2	320	2	1	false	0.017692006269589312	0.11221917606579154	2.2049300341361024E-54	signal sequence binding
GO:0006607	16515	19	3	2	139	2	1	false	0.017829214888957536	0.11221917606579154	8.462652646351212E-24	NLS-bearing protein import into nucleus
GO:1901618	16515	18	3	1	768	1	1	false	0.023437499999992978	0.1393229166666249	9.057814176050489E-37	organic hydroxy compound transmembrane transporter activity
GO:0051169	16515	335	3	2	1873	2	1	false	0.031911531844759575	0.17126524390200185	0.0	nuclear transport
GO:0008022	16515	189	3	1	5904	1	1	false	0.0320121951218695	0.17126524390200185	0.0	protein C-terminus binding
GO:0051701	16515	176	3	2	901	2	1	false	0.03798248859289878	0.19352982283048425	1.6715365821894953E-192	interaction with host
GO:0015791	16515	8	3	1	190	1	1	false	0.04210526315789598	0.20478468899522137	2.7564624276937417E-14	polyol transport
GO:0034504	16515	259	3	2	1178	2	1	false	0.048194526385006556	0.2211697732402564	1.18690245734131E-268	protein localization to nucleus
GO:0044419	16515	1871	3	2	13878	3	1	false	0.04960817343706685	0.2211697732402564	0.0	interspecies interaction between organisms
GO:0072594	16515	534	3	2	2220	2	2	false	0.05777742591616591	0.24728738292119007	0.0	establishment of protein localization to organelle
GO:0034219	16515	102	3	1	1406	1	2	false	0.07254623044091299	0.2804099386710875	3.3054363750404406E-158	carbohydrate transmembrane transport
GO:0046907	16515	1873	3	2	11294	3	3	false	0.07336221319805031	0.2804099386710875	0.0	intracellular transport
GO:0051179	16515	5875	3	3	13878	3	1	false	0.0758429210645628	0.2804099386710875	0.0	localization
GO:0046677	16515	291	3	1	3829	1	1	false	0.07599895534076202	0.2804099386710875	0.0	response to antibiotic
GO:0012505	16515	3456	3	2	10934	2	3	false	0.09988571158252003	0.3562590379776548	0.0	endomembrane system
GO:0042542	16515	131	3	1	1247	1	5	false	0.10505212510026946	0.36259927050738167	2.781106025892184E-181	response to hydrogen peroxide
GO:0019054	16515	9	3	2	26	2	2	false	0.11076923076923108	0.3703846153846164	3.200460866364746E-7	modulation by virus of host cellular process
GO:0006979	16515	409	3	1	3575	1	1	false	0.11440559440541531	0.3709514727690739	0.0	response to oxidative stress
GO:0009636	16515	467	3	1	3829	1	1	false	0.1219639592582154	0.3838277541361485	0.0	response to toxic substance
GO:0010035	16515	502	3	1	3829	1	1	false	0.1311047270827071	0.3903606392767691	0.0	response to inorganic substance
GO:0008643	16515	117	3	1	2495	3	1	false	0.13423865613880437	0.3903606392767691	2.1956706796492716E-204	carbohydrate transport
GO:0000302	16515	218	3	1	1615	1	2	false	0.1349845201237426	0.3903606392767691	9.14669109451412E-277	response to reactive oxygen species
GO:0071702	16515	2495	3	3	4702	3	1	false	0.1493201933787548	0.4204542287243885	0.0	organic substance transport
GO:0032991	16515	4639	3	2	11845	2	1	false	0.15336337349872545	0.42076617857342624	0.0	protein-containing complex
GO:0031965	16515	279	3	1	3270	2	2	false	0.16338638474838035	0.4370585792019175	0.0	nuclear membrane
GO:0005773	16515	3678	3	2	8452	2	2	false	0.1893379910104127	0.49412597653936974	0.0	vacuole
GO:0006814	16515	197	3	1	937	1	2	false	0.21024546424753207	0.5147649078012575	1.6465904742168215E-208	sodium ion transport
GO:0015850	16515	190	3	1	2495	3	1	false	0.2115792152778311	0.5147649078012575	5.6248850294533935E-291	organic hydroxy compound transport
GO:0005634	16515	3375	3	2	7335	2	1	false	0.21167902750705916	0.5147649078012575	0.0	nucleus
GO:0006886	16515	1362	3	2	2870	2	3	false	0.22512451375523562	0.5193044310955112	0.0	intracellular protein transport
GO:0051170	16515	159	3	2	332	2	1	false	0.22860626797214956	0.5193044310955112	3.5062681746907363E-99	import into nucleus
GO:0044403	16515	901	3	2	1871	2	1	false	0.23176716388902074	0.5193044310955112	0.0	symbiotic process
GO:0042493	16515	892	3	1	3829	1	1	false	0.23295899712695825	0.5193044310955112	0.0	response to drug
GO:0071944	16515	5612	3	2	10934	2	1	false	0.26341440040921293	0.5752110376282813	0.0	cell periphery
GO:0005737	16515	6076	3	2	11683	2	2	false	0.27045341452748134	0.57877030708881	0.0	cytoplasm
GO:0008139	16515	23	3	2	43	2	1	false	0.28017718715393214	0.5878227259896224	1.0410518840822442E-12	nuclear localization sequence binding
GO:0015166	16515	6	3	1	20	1	2	false	0.3000000000000003	0.617307692307693	2.5799793601651193E-5	polyol transmembrane transporter activity
GO:0045184	16515	1978	3	2	5129	3	2	false	0.3314340747953726	0.6638549018028203	0.0	establishment of protein localization
GO:0016020	16515	6329	3	2	10934	2	1	false	0.3350295766107691	0.6638549018028203	0.0	membrane
GO:0033365	16515	1178	3	2	2012	2	1	false	0.34267443573262035	0.6666575386070978	0.0	protein localization to organelle
GO:0046718	16515	112	3	1	321	1	2	false	0.3489096573208774	0.6666666666666765	1.4648058305389658E-89	viral entry into host cell
GO:0070727	16515	2015	3	2	3370	2	2	false	0.35744037316996113	0.670984560161155	0.0	cellular macromolecule localization
GO:0015798	16515	3	3	1	8	1	1	false	0.37499999999999983	0.6918103448275859	0.017857142857142835	myo-inositol transport
GO:0008219	16515	1921	3	1	12841	3	1	false	0.3850305726343325	0.6925611560888236	0.0	cell death
GO:1901700	16515	1487	3	1	3829	1	1	false	0.3883520501432656	0.6925611560888236	0.0	response to oxygen-containing compound
GO:0071705	16515	2183	3	2	4702	3	1	false	0.446485663352202	0.771608785161136	0.0	nitrogen compound transport
GO:0051641	16515	2730	3	2	5875	3	1	false	0.447100417570004	0.771608785161136	0.0	cellular localization
GO:0033036	16515	2808	3	2	5875	3	1	false	0.4669519708464938	0.7930771568345212	0.0	macromolecule localization
GO:0006950	16515	3575	3	1	7281	1	1	false	0.4910039829684965	0.819982648930208	0.0	response to stress
GO:0015672	16515	530	3	1	1064	1	1	false	0.4981203007519955	0.819982648930208	2.0844E-319	monovalent inorganic cation transport
GO:0042221	16515	3829	3	1	7281	1	1	false	0.5258893009187912	0.852578109065313	0.0	response to chemical
GO:0051234	16515	4792	3	3	5875	3	1	false	0.542596114753176	0.8665340937102961	0.0	establishment of localization
GO:0003674	16515	11969	3	3	14589	3	1	false	0.5521759367843886	0.8688650769989643	0.0	molecular_function
GO:0031090	16515	3159	3	1	9284	2	2	false	0.5647710326371135	0.875804354959002	0.0	organelle membrane
GO:0019058	16515	310	3	1	865	2	1	false	0.5885918432885641	0.8997046747410907	2.7186111839671737E-244	viral life cycle
GO:0034613	16515	2012	3	2	2533	2	2	false	0.6308718595430206	0.9415260373362251	0.0	cellular protein localization
GO:0055085	16515	1399	3	1	4702	3	1	false	0.6534543649372831	0.9415260373362251	0.0	transmembrane transport
GO:0043227	16515	7507	3	2	9283	2	1	false	0.6539507789273495	0.9415260373362251	0.0	membrane-bounded organelle
GO:0006811	16515	1419	3	1	4702	3	1	false	0.6597133150776103	0.9415260373362251	0.0	ion transport
GO:0043231	16515	7335	3	2	9029	2	2	false	0.6599481570113728	0.9415260373362251	0.0	intracellular membrane-bounded organelle
GO:0050794	16515	8239	3	2	12995	3	2	false	0.6962203657135632	0.9592498491175697	0.0	regulation of cellular process
GO:0050789	16515	8917	3	2	13878	3	2	false	0.708015106412641	0.9592498491175697	0.0	regulation of biological process
GO:0043229	16515	9004	3	2	10673	2	2	false	0.711689257491939	0.9592498491175697	0.0	intracellular organelle
GO:0043226	16515	9283	3	2	10934	2	1	false	0.7207945543817764	0.9592498491175697	0.0	organelle
GO:0030001	16515	779	3	1	1064	1	1	false	0.7321428571432166	0.9592498491175697	1.0752815419801313E-267	metal ion transport
GO:0042277	16515	320	3	2	372	2	1	false	0.7396458278990871	0.9592498491175697	7.299619219983943E-65	peptide binding
GO:0005886	16515	5537	3	2	6400	2	2	false	0.7484771057987615	0.9592498491175697	0.0	plasma membrane
GO:0006812	16515	1064	3	1	1419	1	1	false	0.7498238195913542	0.9592498491175697	0.0	cation transport
GO:0051817	16515	79	3	2	90	2	1	false	0.7692883895131375	0.9592498491175697	2.403574918861468E-14	modulation of process of other organism involved in symbiotic interaction
GO:0065007	16515	9584	3	2	13878	3	1	false	0.7720556775335542	0.9592498491175697	0.0	biological regulation
GO:0005622	16515	10525	3	2	11845	2	1	false	0.7895315334192725	0.9592498491175697	0.0	intracellular
GO:0009987	16515	12841	3	3	13878	3	1	false	0.7921516040267216	0.9592498491175697	0.0	cellular process
GO:0015318	16515	768	3	1	969	1	1	false	0.7925696594426146	0.9592498491175697	4.492427514227734E-214	inorganic molecular entity transmembrane transporter activity
GO:0042886	16515	1950	3	2	2183	2	1	false	0.7978807156211561	0.9592498491175697	3.676E-321	amide transport
GO:0008104	16515	2531	3	2	2808	2	1	false	0.8124060524294807	0.9658605289994938	0.0	protein localization
GO:0110165	16515	10934	3	2	11845	2	1	false	0.8520889902826382	0.9713459867215203	0.0	cellular anatomical entity
GO:0008150	16515	13878	3	3	14589	3	1	false	0.8607945342954457	0.9713459867215203	0.0	biological_process
GO:0005488	16515	9221	3	2	11969	3	1	false	0.8660900684948571	0.9713459867215203	0.0	binding
GO:0015833	16515	1929	3	2	2495	3	2	false	0.8690764676598489	0.9713459867215203	0.0	peptide transport
GO:0005515	16515	5904	3	1	9221	2	1	false	0.870624795196218	0.9713459867215203	0.0	protein binding
GO:0050896	16515	7281	3	1	13878	3	1	false	0.8926121448533996	0.9713459867215203	0.0	response to stimulus
GO:0015031	16515	1899	3	2	2008	2	2	false	0.8943553141698485	0.9713459867215203	2.850273740397961E-183	protein transport
GO:0005575	16515	11845	3	2	14589	3	1	false	0.9071973142816022	0.9713459867215203	0.0	cellular_component
GO:0044409	16515	124	3	1	176	2	1	false	0.9138961038961521	0.9713459867215203	6.138490908730718E-46	entry into host
GO:0016032	16515	865	3	2	901	2	1	false	0.9216426193111129	0.9713459867215203	3.222404924236653E-65	viral process
GO:0006915	16515	1695	3	1	1819	1	1	false	0.9318306761956433	0.9713459867215203	6.637702222380925E-196	apoptotic process
GO:0015749	16515	96	3	1	102	1	1	false	0.9411764705882397	0.9713459867215203	7.426393311971062E-10	monosaccharide transmembrane transport
GO:0006810	16515	4702	3	3	4792	3	1	false	0.9446963562444106	0.9713459867215203	1.9528703698435357E-193	transport
GO:0012501	16515	1819	3	1	1921	1	1	false	0.9469026548681181	0.9713459867215203	1.7730777300949983E-172	programmed cell death
GO:0022857	16515	969	3	1	1516	3	2	false	0.9531899869697162	0.9713459867215203	0.0	transmembrane transporter activity
GO:0006913	16515	332	3	2	335	2	1	false	0.9821431763340331	0.989583333333352	1.6103331859880216E-7	nucleocytoplasmic transport
GO:1904659	16515	95	3	1	96	1	1	false	0.9895833333333519	0.989583333333352	0.010416666666666593	glucose transmembrane transport
GO:0000000	16515	14589	3	3	0	0	0	true	1.0	1.0	1.0	Gene Ontology
GO:0008645	16515	96	3	1	96	1	1	true	1.0	1.0	1.0	hexose transmembrane transport
GO:0043657	16515	56	3	1	56	1	1	true	1.0	1.0	1.0	host cell
