## Supplementary File S3 for "PIGNON: A protein-protein interaction-guided functional enrichment analysis for quantitative proteomics": table-mcl2_cluster1128-Parent-Child-Union-Benjamini-Hochberg.txt

ID	Pop.total	Pop.term	Study.total	Study.term	Pop.family	Study.family	nparents	is.trivial	p	p.adjusted	p.min	name
GO:0070286	16515	25	3	2	1278	2	2	false	3.67645707184901E-4	0.06139683309987847	4.265590599969781E-53	axonemal dynein complex assembly
GO:0006903	16515	418	3	2	12903	2	3	false	0.0010470432031123396	0.08485772357701664	0.0	vesicle targeting
GO:0045503	16515	9	3	1	5904	1	1	false	0.0015243902438985023	0.08485772357701664	4.188854760319059E-29	dynein light chain binding
GO:0045504	16515	13	3	1	5904	1	1	false	0.002201897018964501	0.09192920054176791	5.9582602075082125E-40	dynein heavy chain binding
GO:0044782	16515	353	3	2	5329	2	2	false	0.004376303494332668	0.10152983009736531	0.0	cilium organization
GO:0005929	16515	647	3	2	9587	2	3	false	0.004547960107788529	0.10152983009736531	0.0	cilium
GO:0001539	16515	99	3	2	1451	2	1	false	0.004611326314784079	0.10152983009736531	2.824134867514538E-156	cilium or flagellum-dependent cell motility
GO:0007017	16515	896	3	2	12841	2	1	false	0.004863704435801931	0.10152983009736531	0.0	microtubule-based process
GO:0099111	16515	440	3	2	4764	2	2	false	0.00851265166187587	0.15071533826683753	0.0	microtubule-based transport
GO:0006858	16515	23	3	1	5086	2	2	false	0.009024870554900451	0.15071533826683753	1.539833944982433E-63	extracellular transport
GO:0040011	16515	1650	3	2	13878	2	1	false	0.014128046915496557	0.18078772401363977	0.0	locomotion
GO:0005623	16515	1465	3	2	11845	2	1	false	0.015287808629238413	0.18078772401363977	0.0	cell
GO:0035082	16515	338	3	2	2681	2	3	false	0.015853128983908765	0.18078772401363977	0.0	axoneme assembly
GO:1905349	16515	338	3	2	2668	2	2	false	0.01600802523375067	0.18078772401363977	0.0	ciliary transition zone assembly
GO:0030990	16515	647	3	2	4639	2	1	false	0.01942592384466655	0.18078772401363977	0.0	intraciliary transport particle
GO:0070925	16515	771	3	2	5515	2	2	false	0.019522382817781306	0.18078772401363977	0.0	organelle assembly
GO:0051656	16515	691	3	2	4820	2	2	false	0.02052689087708688	0.18078772401363977	0.0	establishment of organelle localization
GO:0051649	16515	801	3	2	5310	2	3	false	0.022730828046954473	0.18078772401363977	0.0	establishment of localization in cell
GO:0031016	16515	74	3	1	3125	1	1	false	0.023680000000002772	0.18078772401363977	1.9010619176772463E-151	pancreas development
GO:0006928	16515	2076	3	2	12841	2	1	false	0.026126520847572252	0.18078772401363977	0.0	movement of cell or subcellular component
GO:0071910	16515	6	3	1	229	1	2	false	0.026200873362443998	0.18078772401363977	5.333316218934902E-12	determination of liver left/right asymmetry
GO:0060632	16515	20	3	1	1487	2	3	false	0.02672782780509033	0.18078772401363977	9.900131776907439E-46	regulation of microtubule-based movement
GO:0046907	16515	1873	3	2	11294	2	3	false	0.02749074505329093	0.18078772401363977	0.0	intracellular transport
GO:0005930	16515	160	3	1	10934	2	4	false	0.029053694877501215	0.18078772401363977	0.0	axoneme
GO:0055123	16515	121	3	1	4127	1	1	false	0.0293191180033549	0.18078772401363977	1.5414962538055072E-236	digestive system development
GO:0035469	16515	5	3	1	169	1	2	false	0.029585798816566818	0.18078772401363977	9.240101807516534E-10	determination of pancreatic left/right asymmetry
GO:0042995	16515	1906	3	2	10934	2	1	false	0.030373823058682026	0.18078772401363977	0.0	cell projection
GO:0071907	16515	6	3	1	194	1	2	false	0.030927835051547885	0.18078772401363977	1.460237362676974E-11	determination of digestive tract left/right asymmetry
GO:0030031	16515	584	3	2	3268	2	2	false	0.03188968427634971	0.18078772401363977	0.0	cell projection assembly
GO:0061008	16515	135	3	1	4127	1	1	false	0.03271141264837091	0.18078772401363977	1.9121198919609284E-257	hepaticobiliary system development
GO:0099118	16515	358	3	2	1952	2	2	false	0.033559397870795406	0.18078772401363977	0.0	microtubule-based protein transport
GO:0035050	16515	75	3	1	1861	1	4	false	0.040300913487350674	0.21032039226211133	6.607598693539154E-136	embryonic heart tube development
GO:0060541	16515	185	3	1	4127	1	1	false	0.04482675066628516	0.21331026544838078	0.0	respiratory system development
GO:0099568	16515	282	3	1	6076	1	1	false	0.046412113232231135	0.21331026544838078	0.0	cytoplasmic region
GO:0031503	16515	549	3	2	2531	2	1	false	0.046982945077785394	0.21331026544838078	0.0	protein-containing complex localization
GO:0032886	16515	204	3	1	8500	2	2	false	0.0474267560887556	0.21331026544838078	0.0	regulation of microtubule-based process
GO:0030323	16515	164	3	1	3343	1	2	false	0.04905773257551937	0.21331026544838078	2.1080579342214123E-283	respiratory tube development
GO:0030030	16515	1456	3	2	6509	2	1	false	0.05001065613521474	0.21331026544838078	0.0	cell projection organization
GO:0003341	16515	123	3	2	540	2	1	false	0.051556380127828386	0.21331026544838078	3.5535380468074474E-125	cilium movement
GO:0030324	16515	162	3	1	3125	1	3	false	0.05184000000000846	0.21331026544838078	5.8682719617482985E-276	lung development
GO:0007018	16515	540	3	2	2358	2	2	false	0.05236958612804558	0.21331026544838078	0.0	microtubule-based movement
GO:0051674	16515	1451	3	2	5875	2	1	false	0.06096682821541329	0.2312473574645241	0.0	localization of cell
GO:0030705	16515	465	3	2	1873	2	1	false	0.06153572357515658	0.2312473574645241	0.0	cytoskeleton-dependent intracellular transport
GO:0007389	16515	379	3	1	6028	1	2	false	0.06287325812887976	0.2312473574645241	0.0	pattern specification process
GO:0097722	16515	78	3	1	2427	2	2	false	0.06325682730449396	0.2312473574645241	3.6454118504858093E-149	sperm motility
GO:0098840	16515	358	3	2	1417	2	3	false	0.06369687690639586	0.2312473574645241	0.0	protein transport along microtubule
GO:0043933	16515	1711	3	2	6509	2	1	false	0.06906918065173664	0.2454160248689366	0.0	protein-containing complex subunit organization
GO:0003351	16515	20	3	1	503	2	3	false	0.0780179480883778	0.2714374443908144	3.318749530325683E-36	epithelial cilium movement involved in extracellular fluid movement
GO:0060287	16515	10	3	1	117	1	2	false	0.08547008547008418	0.287811897732027	1.1211251798382771E-14	epithelial cilium movement involved in determination of left/right asymmetry
GO:0051640	16515	807	3	2	2730	2	1	false	0.08730565879673775	0.287811897732027	0.0	organelle localization
GO:0007010	16515	1441	3	2	4814	2	1	false	0.08955802864257861	0.287811897732027	0.0	cytoskeleton organization
GO:0061512	16515	353	3	2	1178	2	1	false	0.0896180759405114	0.287811897732027	1.681023134525E-311	protein localization to cilium
GO:0003143	16515	67	3	1	727	1	5	false	0.09215955983491737	0.2903895564609661	1.5928315844315961E-96	embryonic heart tube morphogenesis
GO:0048193	16515	665	3	2	2128	2	1	false	0.09755524212500394	0.301698619164364	0.0	Golgi vesicle transport
GO:0060271	16515	338	3	2	1013	2	8	false	0.11111089434201481	0.3359254309364296	2.7992624423356037E-279	cilium assembly
GO:0044458	16515	20	3	1	338	2	1	false	0.11500711112670449	0.3359254309364296	1.1396084485411959E-32	motile cilium assembly
GO:0061371	16515	63	3	1	544	1	2	false	0.11580882352941087	0.3359254309364296	3.776168674861372E-84	determination of heart left/right asymmetry
GO:0048565	16515	111	3	1	946	1	2	false	0.11733615221990099	0.3359254309364296	6.934623114352683E-148	digestive tract development
GO:0048568	16515	399	3	1	3346	1	2	false	0.11924686192464538	0.3359254309364296	0.0	embryonic organ development
GO:0005576	16515	681	3	1	10934	2	1	false	0.12069177159392683	0.3359254309364296	0.0	extracellular region
GO:0048732	16515	406	3	1	3125	1	1	false	0.12992000000001813	0.35568262295086933	0.0	gland development
GO:0098590	16515	2390	3	2	6329	2	2	false	0.14256485757068196	0.38400534216619175	0.0	plasma membrane region
GO:0060322	16515	701	3	1	4812	1	1	false	0.14567747298423697	0.38616092045027894	0.0	head development
GO:0045184	16515	1978	3	2	5129	2	2	false	0.14867989338309098	0.38796159679650305	0.0	establishment of protein localization
GO:0032991	16515	4639	3	2	11845	2	1	false	0.15336337349872545	0.39019352978599425	0.0	protein-containing complex
GO:0120031	16515	570	3	2	1446	2	2	false	0.15522118049068093	0.39019352978599425	0.0	plasma membrane bounded cell projection assembly
GO:0007507	16515	522	3	1	3325	1	2	false	0.1569924812032556	0.39019352978599425	0.0	heart development
GO:0022607	16515	2668	3	2	6683	2	2	false	0.1593422364830566	0.39019352978599425	0.0	cellular component assembly
GO:0042073	16515	344	3	2	856	2	4	false	0.16121768595948266	0.39019352978599425	1.204155483386331E-249	intraciliary transport
GO:0000003	16515	1253	3	1	13878	2	1	false	0.17242778495392852	0.4055695786944516	0.0	reproduction
GO:0022414	16515	1253	3	1	13878	2	2	false	0.17242778495392852	0.4055695786944516	0.0	reproductive process
GO:0051179	16515	5875	3	2	13878	2	1	false	0.1791922991130472	0.41562658266498453	0.0	localization
GO:0044085	16515	2890	3	2	6683	2	1	false	0.18696807308865288	0.42381045357002467	0.0	cellular component biogenesis
GO:0003352	16515	13	3	1	130	2	2	false	0.19069767441860536	0.42381045357002467	3.822705071461021E-18	regulation of cilium movement
GO:0051270	16515	896	3	1	8723	2	3	false	0.19489370456418462	0.42381045357002467	0.0	regulation of cellular component movement
GO:0035295	16515	939	3	1	4812	1	2	false	0.1951371571073339	0.42381045357002467	0.0	tube development
GO:0007420	16515	659	3	1	3235	1	3	false	0.20370942813013165	0.42381045357002467	0.0	brain development
GO:0003007	16515	239	3	1	1171	1	2	false	0.20409906063199137	0.42381045357002467	1.5541117971466617E-256	heart morphogenesis
GO:0016192	16515	2128	3	2	4702	2	1	false	0.2047699562729667	0.42381045357002467	0.0	vesicle-mediated transport
GO:0000226	16515	727	3	2	1603	2	2	false	0.20552989362196394	0.42381045357002467	0.0	microtubule cytoskeleton organization
GO:0048598	16515	533	3	1	2563	1	2	false	0.20795942255177813	0.42381045357002467	0.0	embryonic morphogenesis
GO:0009790	16515	929	3	1	4343	1	1	false	0.21390743725528844	0.42381045357002467	0.0	embryo development
GO:0071705	16515	2183	3	2	4702	2	1	false	0.21549421007885589	0.42381045357002467	0.0	nitrogen compound transport
GO:0051641	16515	2730	3	2	5875	2	1	false	0.21588594527755847	0.42381045357002467	0.0	cellular localization
GO:0007417	16515	893	3	1	4127	1	2	false	0.21637993699987298	0.42381045357002467	0.0	central nervous system development
GO:0036159	16515	12	3	2	25	2	1	false	0.22000000000000033	0.42381045357002467	1.922965982731763E-7	inner dynein arm assembly
GO:0048562	16515	268	3	1	1200	1	3	false	0.22333333333336722	0.42381045357002467	5.979684013239136E-276	embryonic organ morphogenesis
GO:0006886	16515	1362	3	2	2870	2	3	false	0.22512451375523562	0.42381045357002467	0.0	intracellular protein transport
GO:0048729	16515	682	3	1	3010	1	2	false	0.22657807309004077	0.42381045357002467	0.0	tissue morphogenesis
GO:0033036	16515	2808	3	2	5875	2	1	false	0.22840084324133064	0.42381045357002467	0.0	macromolecule localization
GO:0071840	16515	6683	3	2	13878	2	1	false	0.23187581903376142	0.42475232129370216	0.0	cellular component organization or biogenesis
GO:0032838	16515	243	3	1	1927	2	2	false	0.23636081459245245	0.42475232129370216	2.871508E-316	plasma membrane bounded cell projection cytoplasm
GO:0072359	16515	983	3	1	4127	1	1	false	0.23818754543218112	0.42475232129370216	0.0	circulatory system development
GO:0065003	16515	1426	3	2	2900	2	2	false	0.24170641481586583	0.42475232129370216	0.0	protein-containing complex assembly
GO:0009887	16515	957	3	1	3945	1	2	false	0.24258555133069343	0.42475232129370216	0.0	animal organ morphogenesis
GO:0060294	16515	16	3	1	123	2	2	false	0.2441689990670384	0.42475232129370216	2.1127598757139695E-20	cilium movement involved in cell motility
GO:0001578	16515	363	3	2	727	2	1	false	0.2489683631361136	0.4286362540590822	4.791460585513317E-218	microtubule bundle formation
GO:0016043	16515	6509	3	2	12854	2	2	false	0.256400585566798	0.43376407758125535	0.0	cellular component organization
GO:0099080	16515	1510	3	1	10934	2	1	false	0.25714157892541484	0.43376407758125535	0.0	supramolecular complex
GO:0071944	16515	5612	3	2	10934	2	1	false	0.26341440040921293	0.43990204868338556	0.0	cell periphery
GO:0071702	16515	2495	3	2	4702	2	1	false	0.2815101920903667	0.46546734731773504	0.0	organic substance transport
GO:0009799	16515	111	3	1	379	1	1	false	0.2928759894459482	0.4795126493869937	6.509980373257277E-99	specification of symmetry
GO:0005874	16515	523	3	1	1665	1	2	false	0.31411411411416323	0.4962902389405812	0.0	microtubule
GO:0051650	16515	503	3	2	897	2	3	false	0.31417472925639695	0.4962902389405812	2.696098455078724E-266	establishment of vesicle localization
GO:0035239	16515	770	3	1	2445	1	2	false	0.3149284253573552	0.4962902389405812	0.0	tube morphogenesis
GO:0060562	16515	298	3	1	946	1	2	false	0.3150105708245605	0.4962902389405812	3.7862954905498384E-255	epithelial tube morphogenesis
GO:0001889	16515	133	3	1	408	1	2	false	0.3259803921568666	0.5087731354223992	3.2740065621445798E-111	liver development
GO:0016020	16515	6329	3	2	10934	2	1	false	0.3350295766107691	0.5180549934629485	0.0	membrane
GO:0033365	16515	1178	3	2	2012	2	1	false	0.34267443573262035	0.5250149611683266	0.0	protein localization to organelle
GO:0070727	16515	2015	3	2	3370	2	2	false	0.35744037316996113	0.5394850471776819	0.0	cellular macromolecule localization
GO:0048199	16515	405	3	2	676	2	2	false	0.3585798816570221	0.5394850471776819	6.523698570797862E-197	vesicle targeting, to, from or within Golgi
GO:0009888	16515	1798	3	1	4812	1	1	false	0.3736492103072989	0.5571376617974904	0.0	tissue development
GO:0097014	16515	161	3	1	719	2	2	false	0.3979451497555261	0.5881136283997598	2.4014397918002467E-165	ciliary plasm
GO:0002009	16515	503	3	1	1246	1	2	false	0.40369181380415436	0.5913730956604717	0.0	morphogenesis of an epithelium
GO:0032879	16515	2429	3	1	10462	2	2	false	0.41045963093603816	0.592748151416168	0.0	regulation of localization
GO:0051648	16515	518	3	2	807	2	1	false	0.4117292548759011	0.592748151416168	8.105257218839552E-228	vesicle localization
GO:0005856	16515	1977	3	1	4526	1	1	false	0.43680954485362317	0.6234802905175647	0.0	cytoskeleton
GO:0009653	16515	2361	3	1	5265	1	2	false	0.448433048434521	0.6346467719369915	0.0	anatomical structure morphogenesis
GO:0048870	16515	1451	3	2	2148	2	3	false	0.45621450918065864	0.6402338070014285	0.0	cell motility
GO:0007399	16515	1971	3	1	4127	1	1	false	0.4775866246659873	0.6646413859934989	0.0	nervous system development
GO:0034622	16515	991	3	2	1426	2	1	false	0.482808001771573	0.6663548454202702	0.0	cellular protein-containing complex assembly
GO:0099513	16515	1041	3	1	2082	1	2	false	0.4999999999999138	0.682026294180159	0.0	polymeric cytoskeletal fiber
GO:0043232	16515	4526	3	1	9010	1	2	false	0.5023307436177219	0.682026294180159	0.0	intracellular non-membrane-bounded organelle
GO:0006996	16515	4814	3	2	6509	2	1	false	0.5469657491843531	0.7366393557563465	0.0	organelle organization
GO:0015833	16515	1929	3	2	2495	2	2	false	0.597684864514521	0.7985069789914	0.0	peptide transport
GO:0015630	16515	1194	3	1	1977	1	1	false	0.6039453717746771	0.8004672784632626	0.0	microtubule cytoskeleton
GO:0032502	16515	5265	3	1	13878	2	1	false	0.6148445949070811	0.8061778712462209	0.0	developmental process
GO:0060429	16515	1111	3	1	1798	1	1	false	0.6179087875420136	0.8061778712462209	0.0	epithelium development
GO:0034613	16515	2012	3	2	2533	2	2	false	0.6308718595430206	0.815434783967465	0.0	cellular protein localization
GO:0120025	16515	1906	3	2	2390	2	2	false	0.6359219645135012	0.815434783967465	0.0	plasma membrane bounded cell projection
GO:0005515	16515	5904	3	1	9221	1	1	false	0.6402776271612878	0.815434783967465	0.0	protein binding
GO:0060285	16515	99	3	2	123	2	2	false	0.6465413834466395	0.815434783967465	4.767219679527044E-26	cilium-dependent cell motility
GO:0048513	16515	3125	3	1	4812	1	2	false	0.6494181213633105	0.815434783967465	0.0	animal organ development
GO:0005575	16515	11845	3	2	14589	2	1	false	0.6591923897048987	0.8215308140352096	0.0	cellular_component
GO:0051234	16515	4792	3	2	5875	2	1	false	0.6652749440408866	0.822969745591319	0.0	establishment of localization
GO:0032501	16515	6028	3	1	13878	2	1	false	0.6800651759953393	0.8350800322883947	0.0	multicellular organismal process
GO:0007275	16515	4343	3	1	6284	1	2	false	0.6911203055396322	0.842456717491454	0.0	multicellular organism development
GO:0097712	16515	338	3	2	405	2	2	false	0.6961618384061117	0.842456717491454	2.3713088587117477E-78	vesicle targeting, trans-Golgi to periciliary membrane compartment
GO:0043226	16515	9283	3	2	10934	2	1	false	0.7207945543817764	0.865990579724868	0.0	organelle
GO:0043228	16515	4536	3	1	9283	2	1	false	0.7385328993778939	0.8809642442579163	0.0	non-membrane-bounded organelle
GO:0005886	16515	5537	3	2	6400	2	2	false	0.7484771057987615	0.8864941607687459	0.0	plasma membrane
GO:0003356	16515	10	3	1	13	1	1	false	0.7692307692307704	0.8934579840470644	0.0034965034965034974	regulation of cilium beat frequency
GO:0005737	16515	6076	3	1	11683	2	2	false	0.7696903841589504	0.8934579840470644	0.0	cytoplasm
GO:0005488	16515	9221	3	1	11969	1	1	false	0.7704068844477681	0.8934579840470644	0.0	binding
GO:0005622	16515	10525	3	2	11845	2	1	false	0.7895315334192725	0.9093225246966793	0.0	intracellular
GO:0042886	16515	1950	3	2	2183	2	1	false	0.7978807156211561	0.9126443801968019	3.676E-321	amide transport
GO:0008104	16515	2531	3	2	2808	2	1	false	0.8124060524294807	0.9183953821377268	0.0	protein localization
GO:0099081	16515	1229	3	1	1510	1	1	false	0.8139072847687637	0.9183953821377268	2.9472324095E-314	supramolecular polymer
GO:0110165	16515	10934	3	2	11845	2	1	false	0.8520889902826382	0.942283818962743	0.0	cellular anatomical entity
GO:0009987	16515	12841	3	2	13878	2	1	false	0.8561333170471993	0.942283818962743	0.0	cellular process
GO:0010970	16515	435	3	2	470	2	2	false	0.8564623690064304	0.942283818962743	1.1339005228704009E-53	transport along microtubule
GO:0048731	16515	4127	3	1	4812	1	2	false	0.8576475477984249	0.942283818962743	0.0	system development
GO:0050794	16515	8239	3	1	12995	2	2	false	0.8660714333304281	0.945319799778964	0.0	regulation of cellular process
GO:0050789	16515	8917	3	1	13878	2	2	false	0.8722301361263364	0.9458599528123258	0.0	regulation of biological process
GO:0015031	16515	1899	3	2	2008	2	2	false	0.8943553141698485	0.9564462675604822	2.850273740397961E-183	protein transport
GO:0001947	16515	61	3	1	68	1	2	false	0.8970588235293957	0.9564462675604822	1.0315191996916164E-9	heart looping
GO:0065007	16515	9584	3	1	13878	2	1	false	0.9042804921127321	0.9564462675604822	0.0	biological regulation
GO:0008150	16515	13878	3	2	14589	2	1	false	0.904901259129079	0.9564462675604822	0.0	biological_process
GO:0048856	16515	4812	3	1	5265	1	1	false	0.9139601139625344	0.9599455285015298	0.0	anatomical structure development
GO:0030317	16515	78	3	1	99	2	2	false	0.9567099567099429	0.9873838957116916	6.19941773123098E-22	flagellated sperm motility
GO:0006810	16515	4702	3	2	4792	2	1	false	0.9627862864732899	0.9873838957116916	1.9528703698435357E-193	transport
GO:0035735	16515	338	3	2	344	2	2	false	0.9653705335954557	0.9873838957116916	4.5396339318740405E-13	intraciliary transport involved in cilium assembly
GO:0003674	16515	11969	3	1	14589	2	1	false	0.9677584797929262	0.9873838957116916	0.0	molecular_function
GO:0120036	16515	1437	3	2	1456	2	1	false	0.9740625354040751	0.9873838957116916	1.0870553178834464E-43	plasma membrane bounded cell projection organization
GO:0043229	16515	9004	3	1	10673	2	2	false	0.9755589388768211	0.9873838957116916	0.0	intracellular organelle
GO:0007368	16515	110	3	1	111	1	1	false	0.9909909909909774	0.9951179820991239	0.009009009009008763	determination of left/right symmetry
GO:0099512	16515	1223	3	1	1229	1	1	false	0.995117982099124	0.9951179820991239	2.1150941658829377E-16	supramolecular fiber
GO:0000000	16515	14589	3	2	0	0	0	true	1.0	1.0	1.0	Gene Ontology
GO:0009855	16515	111	3	1	111	1	1	true	1.0	1.0	1.0	determination of bilateral symmetry
