## Supplementary File S3 for "PIGNON: A protein-protein interaction-guided functional enrichment analysis for quantitative proteomics": table-mcl2_cluster1129-Parent-Child-Union-Benjamini-Hochberg.txt

ID	Pop.total	Pop.term	Study.total	Study.term	Pop.family	Study.family	nparents	is.trivial	p	p.adjusted	p.min	name
GO:0071827	16515	76	3	1	6029	1	2	false	0.01260573892852882	0.8882907133242376	1.5238552771101905E-176	plasma lipoprotein particle organization
GO:0009791	16515	79	3	1	6028	1	2	false	0.013105507631087244	0.8882907133242376	3.4745271153216197E-182	post-embryonic development
GO:0097210	16515	6	3	1	409	1	1	false	0.014669926650364389	0.8882907133242376	1.5958504639538347E-13	response to gonadotropin-releasing hormone
GO:0097211	16515	5	3	1	298	1	2	false	0.016778523489934482	0.8882907133242376	5.28138071404736E-11	cellular response to gonadotropin-releasing hormone
GO:0097006	16515	77	3	1	8917	2	1	false	0.01719677603029199	0.8882907133242376	1.3740055996977475E-191	regulation of plasma lipoprotein particle levels
GO:0065005	16515	30	3	1	1467	1	2	false	0.02044989775050665	0.8882907133242376	3.6341862006495356E-63	protein-lipid complex assembly
GO:0019867	16515	192	3	1	6329	1	1	false	0.0303365460577784	0.8882907133242376	0.0	outer membrane
GO:0051654	16515	22	3	1	706	1	2	false	0.031161473087817325	0.8882907133242376	3.316096631127981E-42	establishment of mitochondrion localization
GO:0034643	16515	19	3	1	543	1	2	false	0.03499079189686872	0.8882907133242376	1.829131106627605E-35	establishment of mitochondrion localization, microtubule-mediated
GO:0008088	16515	60	3	1	1353	1	2	false	0.044345898004459955	0.8882907133242376	4.1588115624613614E-106	axo-dendritic transport
GO:2001244	16515	54	3	1	1170	1	4	false	0.04615384615382724	0.8882907133242376	1.6624310427129593E-94	positive regulation of intrinsic apoptotic signaling pathway
GO:0071825	16515	79	3	1	1711	1	1	false	0.04617182933957362	0.8882907133242376	2.0852762038662194E-138	protein-lipid complex subunit organization
GO:0099568	16515	282	3	1	6076	1	1	false	0.046412113232231135	0.8882907133242376	0.0	cytoplasmic region
GO:0051646	16515	39	3	1	807	1	1	false	0.04832713754647383	0.8882907133242376	2.222237410844769E-67	mitochondrion localization
GO:0006839	16515	229	3	1	4702	1	1	false	0.04870267971092561	0.8882907133242376	0.0	mitochondrial transport
GO:0031968	16515	191	3	1	2950	1	4	false	0.06474576271196875	0.8882907133242376	1.8265409897980366E-306	organelle outer membrane
GO:0120111	16515	82	3	1	1183	1	2	false	0.06931530008451522	0.8882907133242376	8.718925535001856E-129	neuron projection cytoplasm
GO:0071453	16515	212	3	1	3001	1	2	false	0.07064311896045315	0.8882907133242376	0.0	cellular response to oxygen levels
GO:0006470	16515	298	3	1	3885	1	2	false	0.07670527670524353	0.8882907133242376	0.0	protein dephosphorylation
GO:2001242	16515	154	3	1	1957	1	3	false	0.07869187531932224	0.8882907133242376	1.8643601384771587E-233	regulation of intrinsic apoptotic signaling pathway
GO:0098573	16515	74	3	1	927	1	2	false	0.07982740021577615	0.8882907133242376	1.802561914876669E-111	intrinsic component of mitochondrial membrane
GO:2001235	16515	168	3	1	2052	1	4	false	0.08187134502928221	0.8882907133242376	1.0229395041130796E-251	positive regulation of apoptotic signaling pathway
GO:0098930	16515	51	3	1	609	1	2	false	0.08374384236453977	0.8882907133242376	1.2901176120836754E-75	axonal transport
GO:1904115	16515	55	3	1	615	1	2	false	0.08943089430894846	0.8882907133242376	6.260923144545972E-80	axon cytoplasm
GO:0071456	16515	186	3	1	2029	1	3	false	0.0916707737801629	0.8882907133242376	3.392277949299458E-269	cellular response to hypoxia
GO:0099111	16515	440	3	1	4764	1	2	false	0.09235936188093026	0.8882907133242376	0.0	microtubule-based transport
GO:0001666	16515	334	3	1	3576	1	2	false	0.09340044742725165	0.8882907133242376	0.0	response to hypoxia
GO:0031300	16515	343	3	1	3573	1	2	false	0.09599776098505103	0.8882907133242376	0.0	intrinsic component of organelle membrane
GO:0031306	16515	22	3	1	218	1	2	false	0.10091743119265557	0.8882907133242376	1.2045865162406435E-30	intrinsic component of mitochondrial outer membrane
GO:0097193	16515	268	3	1	2604	1	2	false	0.10291858678945728	0.8882907133242376	0.0	intrinsic apoptotic signaling pathway
GO:0007005	16515	503	3	1	4814	1	1	false	0.10448691317015418	0.8882907133242376	0.0	mitochondrion organization
GO:0072384	16515	77	3	1	718	1	2	false	0.10724233983287361	0.8882907133242376	1.1929162407887686E-105	organelle transport along microtubule
GO:0006626	16515	91	3	1	848	1	4	false	0.10731132075470008	0.8882907133242376	6.653164283750399E-125	protein targeting to mitochondrion
GO:0070585	16515	132	3	1	1178	1	1	false	0.11205432937177491	0.8882907133242376	9.345379383782081E-179	protein localization to mitochondrion
GO:2001233	16515	382	3	1	3402	1	3	false	0.11228689006471024	0.8882907133242376	0.0	regulation of apoptotic signaling pathway
GO:0097190	16515	569	3	1	5063	1	2	false	0.11238396207741876	0.8882907133242376	0.0	apoptotic signaling pathway
GO:0010638	16515	583	3	1	5042	1	3	false	0.11562871876205244	0.8882907133242376	0.0	positive regulation of organelle organization
GO:0010822	16515	113	3	1	957	1	3	false	0.11807732497385952	0.8882907133242376	3.1393111470966166E-150	positive regulation of mitochondrion organization
GO:0010821	16515	180	3	1	1486	1	2	false	0.12113055181694149	0.8882907133242376	1.777386942689652E-237	regulation of mitochondrion organization
GO:0032838	16515	243	3	1	1927	1	2	false	0.12610275038916893	0.891588518014956	2.871508E-316	plasma membrane bounded cell projection cytoplasm
GO:0008289	16515	670	3	1	9221	2	1	false	0.1400482629374338	0.891588518014956	0.0	lipid binding
GO:0051656	16515	691	3	1	4820	1	2	false	0.14336099585058182	0.891588518014956	0.0	establishment of organelle localization
GO:0016311	16515	451	3	1	2991	1	1	false	0.1507856904046252	0.891588518014956	0.0	dephosphorylation
GO:0031224	16515	908	3	1	10934	2	2	false	0.15919813970476054	0.891588518014956	0.0	intrinsic component of membrane
GO:0010628	16515	801	3	1	4743	1	3	false	0.168880455407603	0.891588518014956	0.0	positive regulation of gene expression
GO:0019896	16515	11	3	1	62	1	3	false	0.1774193548387111	0.891588518014956	1.967453119166065E-12	axonal transport of mitochondrion
GO:1901699	16515	613	3	1	3146	1	2	false	0.19485060394169879	0.891588518014956	0.0	cellular response to nitrogen compound
GO:0007017	16515	896	3	1	12841	3	1	false	0.19507704564466383	0.891588518014956	0.0	microtubule-based process
GO:0031975	16515	1126	3	1	10934	2	1	false	0.19536630574851327	0.891588518014956	0.0	envelope
GO:0071407	16515	516	3	1	2614	1	2	false	0.19739862280010917	0.891588518014956	0.0	cellular response to organic cyclic compound
GO:0045935	16515	1094	3	1	5450	1	4	false	0.2007339449542124	0.891588518014956	0.0	positive regulation of nucleobase-containing compound metabolic process
GO:0071383	16515	230	3	1	1123	1	4	false	0.20480854853069227	0.891588518014956	1.8266029166835424E-246	cellular response to steroid hormone stimulus
GO:0051254	16515	913	3	1	4433	1	4	false	0.20595533498718693	0.891588518014956	0.0	positive regulation of RNA metabolic process
GO:0031966	16515	666	3	1	3192	1	2	false	0.20864661654163924	0.891588518014956	0.0	mitochondrial membrane
GO:0071417	16515	559	3	1	2670	1	4	false	0.2093632958804389	0.891588518014956	0.0	cellular response to organonitrogen compound
GO:0071396	16515	543	3	1	2592	1	2	false	0.2094907407410896	0.891588518014956	0.0	cellular response to lipid
GO:0000785	16515	1237	3	1	10934	2	2	false	0.21347671437339977	0.891588518014956	0.0	chromatin
GO:0031328	16515	1186	3	1	5530	1	4	false	0.21446654611146163	0.891588518014956	0.0	positive regulation of cellular biosynthetic process
GO:0009891	16515	1233	3	1	5739	1	3	false	0.21484579195059936	0.891588518014956	0.0	positive regulation of biosynthetic process
GO:0033043	16515	1180	3	1	5370	1	2	false	0.21973929236441067	0.891588518014956	0.0	regulation of organelle organization
GO:0007018	16515	540	3	1	2358	1	2	false	0.2290076335878426	0.891588518014956	0.0	microtubule-based movement
GO:0032592	16515	73	3	1	318	1	2	false	0.2295597484276892	0.891588518014956	7.431659902502291E-74	integral component of mitochondrial membrane
GO:0045893	16515	564	3	1	2440	1	4	false	0.23114754098389434	0.891588518014956	0.0	positive regulation of transcription, DNA-templated
GO:0031967	16515	1126	3	1	9029	2	3	false	0.23387822912926962	0.891588518014956	0.0	organelle envelope
GO:0005547	16515	37	3	1	158	1	1	false	0.23417721518988388	0.891588518014956	6.0114184099152314E-37	phosphatidylinositol-3,4,5-trisphosphate binding
GO:0072655	16515	128	3	1	538	1	2	false	0.23791821561343776	0.891588518014956	1.575406074067727E-127	establishment of protein localization to mitochondrion
GO:0005739	16515	1076	3	1	8452	2	2	false	0.23842032936731722	0.891588518014956	0.0	mitochondrion
GO:0010557	16515	1109	3	1	4648	1	4	false	0.23859724612644276	0.891588518014956	0.0	positive regulation of macromolecule biosynthetic process
GO:0010942	16515	661	3	1	5164	2	3	false	0.2396403204410919	0.891588518014956	0.0	positive regulation of cell death
GO:0072594	16515	534	3	1	2220	1	2	false	0.24054054054040105	0.891588518014956	0.0	establishment of protein localization to organelle
GO:0048545	16515	358	3	1	1482	1	3	false	0.24156545209177674	0.891588518014956	0.0	response to steroid hormone
GO:0047497	16515	19	3	1	77	1	2	false	0.2467532467532462	0.891588518014956	1.9694736154628286E-18	mitochondrion transport along microtubule
GO:0140110	16515	1582	3	1	11969	2	1	false	0.24688898024482392	0.891588518014956	0.0	transcription regulator activity
GO:0032870	16515	641	3	1	2591	1	3	false	0.2473948282516928	0.891588518014956	0.0	cellular response to hormone stimulus
GO:0030705	16515	465	3	1	1873	1	1	false	0.24826481580340878	0.891588518014956	0.0	cytoskeleton-dependent intracellular transport
GO:0098805	16515	1574	3	1	6329	1	1	false	0.24869647653637014	0.891588518014956	0.0	whole membrane
GO:0005741	16515	171	3	1	685	1	2	false	0.2496350364963393	0.891588518014956	1.9177414391202844E-166	mitochondrial outer membrane
GO:0005543	16515	409	3	1	1634	1	2	false	0.2503059975519952	0.891588518014956	0.0	phospholipid binding
GO:0051130	16515	1112	3	1	8217	2	3	false	0.25235864232381633	0.891588518014956	0.0	positive regulation of cellular component organization
GO:0043325	16515	27	3	1	104	1	1	false	0.25961538461537775	0.891588518014956	1.5349812264836124E-25	phosphatidylinositol-3,4-bisphosphate binding
GO:1901698	16515	1008	3	1	3829	1	1	false	0.26325411334523957	0.891588518014956	0.0	response to nitrogen compound
GO:0008090	16515	15	3	1	55	1	2	false	0.27272727272726965	0.891588518014956	8.403572828011133E-14	retrograde axonal transport
GO:0033993	16515	838	3	1	2958	1	1	false	0.28329952670773073	0.891588518014956	0.0	response to lipid
GO:0009628	16515	1117	3	1	7281	2	1	false	0.2833082794128804	0.891588518014956	0.0	response to abiotic stimulus
GO:0031307	16515	21	3	1	74	1	2	false	0.2837837837837828	0.891588518014956	6.602641431149535E-19	integral component of mitochondrial outer membrane
GO:0000981	16515	603	3	1	2123	1	4	false	0.28403203014610584	0.891588518014956	0.0	DNA-binding transcription factor activity, RNA polymerase II-specific
GO:0014070	16515	845	3	1	2958	1	1	false	0.2856659905346113	0.891588518014956	0.0	response to organic cyclic compound
GO:0048522	16515	4621	3	2	12886	3	3	false	0.29354775688742146	0.891588518014956	0.0	positive regulation of cellular process
GO:0051640	16515	807	3	1	2730	1	1	false	0.295604395603829	0.891588518014956	0.0	organelle localization
GO:1901652	16515	482	3	1	1628	1	2	false	0.29606879606867936	0.891588518014956	0.0	response to peptide
GO:0006605	16515	406	3	1	1362	1	1	false	0.29809104258455543	0.891588518014956	0.0	protein targeting
GO:1902680	16515	819	3	1	2724	1	5	false	0.30066079295172277	0.891588518014956	0.0	positive regulation of RNA biosynthetic process
GO:0001216	16515	400	3	1	1325	1	2	false	0.3018867924526494	0.891588518014956	0.0	DNA-binding transcription activator activity
GO:0046907	16515	1873	3	1	11294	2	3	false	0.304189793287323	0.891588518014956	0.0	intracellular transport
GO:1901653	16515	352	3	1	1149	1	3	false	0.30635335073972925	0.891588518014956	1.3509331961443792E-306	cellular response to peptide
GO:0009725	16515	915	3	1	2964	1	2	false	0.3087044534412168	0.891588518014956	0.0	response to hormone
GO:0010941	16515	1424	3	1	8412	2	2	false	0.3099242873820531	0.891588518014956	0.0	regulation of cell death
GO:0010243	16515	931	3	1	2967	1	2	false	0.31378496798126876	0.891588518014956	0.0	response to organonitrogen compound
GO:0009967	16515	1541	3	1	4877	1	5	false	0.31597293418101735	0.891588518014956	0.0	positive regulation of signal transduction
GO:0042995	16515	1906	3	1	10934	2	1	false	0.3182634551571402	0.891588518014956	0.0	cell projection
GO:0045944	16515	497	3	1	1554	1	3	false	0.31981981982004426	0.891588518014956	0.0	positive regulation of transcription by RNA polymerase II
GO:1901701	16515	1030	3	1	3209	1	2	false	0.32097226550385777	0.891588518014956	0.0	cellular response to oxygen-containing compound
GO:0048518	16515	5275	3	2	13878	3	2	false	0.32358231885316724	0.891588518014956	0.0	positive regulation of biological process
GO:0070482	16515	366	3	1	1117	1	1	false	0.32766338406433043	0.891588518014956	5.741351106841539E-306	response to oxygen levels
GO:1902533	16515	938	3	1	2860	1	3	false	0.3279720279723699	0.891588518014956	0.0	positive regulation of intracellular signal transduction
GO:0043068	16515	611	3	1	1849	1	3	false	0.3304488912922564	0.891588518014956	0.0	positive regulation of programmed cell death
GO:0034377	16515	27	3	1	80	1	3	false	0.33750000000000135	0.9021028037383214	6.503981994136897E-22	plasma lipoprotein particle assembly
GO:1903508	16515	819	3	1	2359	1	3	false	0.34718100890243003	0.910882247886282	0.0	positive regulation of nucleic acid-templated transcription
GO:0043065	16515	606	3	1	1697	1	3	false	0.3571007660579898	0.910882247886282	0.0	positive regulation of apoptotic process
GO:0005694	16515	1624	3	1	4526	1	1	false	0.3588157313308635	0.910882247886282	0.0	chromosome
GO:0034378	16515	10	3	1	27	1	1	false	0.37037037037037074	0.910882247886282	1.1853558764313927E-7	chylomicron assembly
GO:0009719	16515	1513	3	1	7281	2	1	false	0.3724435569900354	0.910882247886282	0.0	response to endogenous stimulus
GO:0098590	16515	2390	3	1	6329	1	2	false	0.37762679728146903	0.910882247886282	0.0	plasma membrane region
GO:0071375	16515	297	3	1	785	1	3	false	0.378343949044563	0.910882247886282	2.613672664187581E-225	cellular response to peptide hormone stimulus
GO:0008219	16515	1921	3	1	12841	3	1	false	0.3850305726343325	0.910882247886282	0.0	cell death
GO:0045184	16515	1978	3	1	5129	1	2	false	0.3856502242142764	0.910882247886282	0.0	establishment of protein localization
GO:0035556	16515	2462	3	1	11378	2	2	false	0.38595850583595853	0.910882247886282	0.0	intracellular signal transduction
GO:1901700	16515	1487	3	1	3829	1	1	false	0.3883520501432656	0.910882247886282	0.0	response to oxygen-containing compound
GO:0051128	16515	2242	3	1	10141	2	2	false	0.39330487463680897	0.910882247886282	0.0	regulation of cellular component organization
GO:0031301	16515	317	3	1	775	1	2	false	0.409032258064578	0.910882247886282	6.900865278479719E-227	integral component of organelle membrane
GO:0006928	16515	2076	3	1	12841	3	1	false	0.41084984678198044	0.910882247886282	0.0	movement of cell or subcellular component
GO:0019219	16515	2640	3	1	6350	1	4	false	0.4157480314960086	0.910882247886282	0.0	regulation of nucleobase-containing compound metabolic process
GO:0043434	16515	409	3	1	979	1	2	false	0.41777323799789234	0.910882247886282	4.517083471812399E-288	response to peptide hormone
GO:0000228	16515	1287	3	1	3007	1	2	false	0.4280013302296901	0.910882247886282	0.0	nuclear chromosome
GO:0009889	16515	2875	3	1	6647	1	2	false	0.4325259515560682	0.910882247886282	0.0	regulation of biosynthetic process
GO:0048584	16515	2094	3	1	8465	2	3	false	0.43357238244826934	0.910882247886282	0.0	positive regulation of response to stimulus
GO:0051716	16515	5952	3	2	13037	3	2	false	0.4349792601163406	0.910882247886282	0.0	cellular response to stimulus
GO:0023056	16515	1745	3	1	6990	2	3	false	0.43699019366488334	0.910882247886282	0.0	positive regulation of signaling
GO:0031326	16515	2783	3	1	6367	1	3	false	0.4370975341588632	0.910882247886282	0.0	regulation of cellular biosynthetic process
GO:0051252	16515	2375	3	1	5290	1	3	false	0.44896030245695573	0.910882247886282	0.0	regulation of RNA metabolic process
GO:0010647	16515	1736	3	1	6661	2	3	false	0.4533484092089798	0.910882247886282	0.0	positive regulation of cell communication
GO:0043933	16515	1711	3	1	6509	2	1	false	0.4566644189757515	0.910882247886282	0.0	protein-containing complex subunit organization
GO:0071705	16515	2183	3	1	4702	1	1	false	0.4642705231834458	0.910882247886282	0.0	nitrogen compound transport
GO:0051641	16515	2730	3	1	5875	1	1	false	0.46468085106490864	0.910882247886282	0.0	cellular localization
GO:0005740	16515	703	3	1	1492	1	2	false	0.47117962466469165	0.910882247886282	0.0	mitochondrial envelope
GO:0071840	16515	6683	3	2	13878	3	1	false	0.47234086918273366	0.910882247886282	0.0	cellular component organization or biogenesis
GO:0006886	16515	1362	3	1	2870	1	3	false	0.47456445993091895	0.910882247886282	0.0	intracellular protein transport
GO:0033036	16515	2808	3	1	5875	1	1	false	0.47795744680895536	0.910882247886282	0.0	macromolecule localization
GO:0010468	16515	2644	3	1	5456	1	2	false	0.48460410557359895	0.910882247886282	0.0	regulation of gene expression
GO:0010556	16515	2677	3	1	5514	1	3	false	0.48549147624212136	0.910882247886282	0.0	regulation of macromolecule biosynthetic process
GO:0006351	16515	2161	3	1	4421	1	3	false	0.4888034381364633	0.910882247886282	0.0	transcription, DNA-templated
GO:0043168	16515	1438	3	1	2941	1	1	false	0.4889493369593451	0.910882247886282	0.0	anion binding
GO:0065003	16515	1426	3	1	2900	1	2	false	0.49172413793162234	0.910882247886282	0.0	protein-containing complex assembly
GO:0033554	16515	1926	3	1	6548	2	2	false	0.5017871806870118	0.910882247886282	0.0	cellular response to stress
GO:0051173	16515	2492	3	1	8444	2	3	false	0.5031699462235064	0.910882247886282	0.0	positive regulation of nitrogen compound metabolic process
GO:0032774	16515	2371	3	1	4657	1	3	false	0.5091260468124964	0.910882247886282	0.0	RNA biosynthetic process
GO:0016043	16515	6509	3	2	12854	3	2	false	0.5095692309747943	0.910882247886282	0.0	cellular component organization
GO:0044260	16515	6589	3	2	9167	2	2	false	0.516613812783276	0.910882247886282	0.0	cellular macromolecule metabolic process
GO:1902531	16515	1775	3	1	3387	1	2	false	0.5240625922641011	0.910882247886282	0.0	regulation of intracellular signal transduction
GO:0003700	16515	1187	3	1	2246	1	3	false	0.5284951024046584	0.910882247886282	0.0	DNA-binding transcription factor activity
GO:0071702	16515	2495	3	1	4702	1	1	false	0.5306252658462377	0.910882247886282	0.0	organic substance transport
GO:0043167	16515	2941	3	1	9221	2	1	false	0.5361888512103605	0.910882247886282	0.0	ion binding
GO:0018130	16515	3081	3	1	5741	1	2	false	0.5366660860487552	0.910882247886282	0.0	heterocycle biosynthetic process
GO:0050896	16515	7281	3	2	13878	3	1	false	0.5369377066449057	0.910882247886282	0.0	response to stimulus
GO:0019438	16515	3096	3	1	5759	1	2	false	0.5375933321753205	0.910882247886282	0.0	aromatic compound biosynthetic process
GO:0009966	16515	2880	3	1	5336	1	4	false	0.539730134934311	0.910882247886282	0.0	regulation of signal transduction
GO:0036294	16515	195	3	1	358	1	2	false	0.5446927374300892	0.910882247886282	1.6856649571500483E-106	cellular response to decreased oxygen levels
GO:1901362	16515	3230	3	1	5889	1	2	false	0.5484802173548106	0.910882247886282	0.0	organic cyclic compound biosynthetic process
GO:0043005	16515	1047	3	1	1906	1	1	false	0.54931794333664	0.910882247886282	0.0	neuron projection
GO:0001012	16515	829	3	1	1506	1	1	false	0.5504648074372095	0.910882247886282	0.0	RNA polymerase II regulatory region DNA binding
GO:0010604	16515	2560	3	1	7739	2	3	false	0.5521893838695444	0.910882247886282	0.0	positive regulation of macromolecule metabolic process
GO:0006793	16515	3009	3	1	8863	2	1	false	0.563766767598372	0.910882247886282	0.0	phosphorus metabolic process
GO:0031090	16515	3159	3	1	9284	2	2	false	0.5647710326371135	0.910882247886282	0.0	organelle membrane
GO:0030424	16515	602	3	1	1047	1	1	false	0.5749761222538338	0.910882247886282	3.60013370824989E-309	axon
GO:0001228	16515	400	3	1	695	1	3	false	0.575539568345429	0.910882247886282	5.704947819507745E-205	DNA-binding transcription activator activity, RNA polymerase II-specific
GO:0000977	16515	822	3	1	1421	1	2	false	0.5784658691056865	0.910882247886282	0.0	RNA polymerase II regulatory region sequence-specific DNA binding
GO:1901363	16515	3236	3	1	9221	2	1	false	0.5787433240352801	0.910882247886282	0.0	heterocyclic compound binding
GO:0035091	16515	237	3	1	409	1	1	false	0.5794621026893656	0.910882247886282	3.388903530504623E-120	phosphatidylinositol binding
GO:0006355	16515	1873	3	1	3216	1	4	false	0.5824004975125974	0.910882247886282	0.0	regulation of transcription, DNA-templated
GO:0033365	16515	1178	3	1	2012	1	1	false	0.5854870775346548	0.910882247886282	0.0	protein localization to organelle
GO:0097159	16515	3307	3	1	9221	2	1	false	0.5886795937170134	0.910882247886282	0.0	organic cyclic compound binding
GO:0031974	16515	3948	3	1	10934	2	1	false	0.5917966410028784	0.910882247886282	0.0	membrane-enclosed lumen
GO:0005488	16515	9221	3	2	11969	2	1	false	0.5935119881858022	0.910882247886282	0.0	binding
GO:0098588	16515	1881	3	1	3159	1	1	false	0.5954415954409462	0.910882247886282	0.0	bounding membrane of organelle
GO:0070727	16515	2015	3	1	3370	1	2	false	0.5979228486657159	0.910882247886282	0.0	cellular macromolecule localization
GO:0023051	16515	3308	3	1	9004	2	2	false	0.5998332753785816	0.910882247886282	0.0	regulation of signaling
GO:0031325	16515	2641	3	1	9799	3	4	false	0.6102548295311656	0.910882247886282	0.0	positive regulation of cellular metabolic process
GO:0034654	16515	3033	3	1	4963	1	5	false	0.6111223050563478	0.910882247886282	0.0	nucleobase-containing compound biosynthetic process
GO:0009893	16515	2828	3	1	10458	3	3	false	0.611687369293928	0.910882247886282	0.0	positive regulation of metabolic process
GO:0001067	16515	1507	3	1	2455	1	1	false	0.6138492871691265	0.910882247886282	0.0	regulatory region nucleic acid binding
GO:0048583	16515	3777	3	1	9953	2	2	false	0.6149830247115128	0.910882247886282	0.0	regulation of response to stimulus
GO:0031981	16515	2789	3	1	4497	1	2	false	0.6201912386041649	0.910882247886282	0.0	nuclear lumen
GO:0006357	16515	1292	3	1	2065	1	2	false	0.6256658595646695	0.910882247886282	0.0	regulation of transcription by RNA polymerase II
GO:0010646	16515	3269	3	1	8383	2	2	false	0.6278745320764318	0.910882247886282	0.0	regulation of cell communication
GO:2000112	16515	2359	3	1	3737	1	3	false	0.6312550173929603	0.910882247886282	0.0	regulation of cellular macromolecule biosynthetic process
GO:0044271	16515	3707	3	1	5830	1	2	false	0.6358490566033003	0.910882247886282	0.0	cellular nitrogen compound biosynthetic process
GO:0022607	16515	2668	3	1	6683	2	2	false	0.6391015761751991	0.910882247886282	0.0	cellular component assembly
GO:0043227	16515	7507	3	2	9283	2	1	false	0.6539507789273495	0.910882247886282	0.0	membrane-bounded organelle
GO:1902936	16515	104	3	1	158	1	1	false	0.6582278481013119	0.910882247886282	1.2828463775568215E-43	phosphatidylinositol bisphosphate binding
GO:0043231	16515	7335	3	2	9029	2	2	false	0.6599481570113728	0.910882247886282	0.0	intracellular membrane-bounded organelle
GO:1901981	16515	158	3	1	237	1	1	false	0.6666666666666695	0.910882247886282	5.5640915006032975E-65	phosphatidylinositol phosphate binding
GO:2001141	16515	2128	3	1	3182	1	4	false	0.6687617850414639	0.910882247886282	0.0	regulation of RNA biosynthetic process
GO:0043233	16515	3948	3	1	9283	2	2	false	0.6697388258474452	0.910882247886282	0.0	organelle lumen
GO:0044085	16515	2890	3	1	6683	2	1	false	0.6779129683640159	0.910882247886282	0.0	cellular component biogenesis
GO:0043067	16515	1303	3	1	1919	1	2	false	0.6789994788957627	0.910882247886282	0.0	regulation of programmed cell death
GO:0009059	16515	3643	3	1	8388	2	2	false	0.6800251587222857	0.910882247886282	0.0	macromolecule biosynthetic process
GO:0070013	16515	3948	3	1	9004	2	2	false	0.6847134177537803	0.910882247886282	0.0	intracellular organelle lumen
GO:0007275	16515	4343	3	1	6284	1	2	false	0.6911203055396322	0.910882247886282	0.0	multicellular organism development
GO:0034645	16515	3359	3	1	7536	2	3	false	0.6928144244073409	0.910882247886282	0.0	cellular macromolecule biosynthetic process
GO:0036211	16515	3764	3	1	5415	1	2	false	0.6951061865182656	0.910882247886282	0.0	protein modification process
GO:0050794	16515	8239	3	2	12995	3	2	false	0.6962203657135632	0.910882247886282	0.0	regulation of cellular process
GO:0006366	16515	1511	3	1	2161	1	1	false	0.6992133271631297	0.910882247886282	0.0	transcription by RNA polymerase II
GO:0070887	16515	2939	3	1	6418	2	2	false	0.7061996868390105	0.910882247886282	0.0	cellular response to chemical stimulus
GO:0050789	16515	8917	3	2	13878	3	2	false	0.708015106412641	0.910882247886282	0.0	regulation of biological process
GO:0005634	16515	3375	3	1	7335	2	1	false	0.7085663712699258	0.910882247886282	0.0	nucleus
GO:0043229	16515	9004	3	2	10673	2	2	false	0.711689257491939	0.910882247886282	0.0	intracellular organelle
GO:0071310	16515	2428	3	1	3396	1	2	false	0.7149587750292418	0.910882247886282	0.0	cellular response to organic substance
GO:0043170	16515	7606	3	2	8995	2	1	false	0.7149925038066675	0.910882247886282	0.0	macromolecule metabolic process
GO:0043226	16515	9283	3	2	10934	2	1	false	0.7207945543817764	0.910882247886282	0.0	organelle
GO:0090304	16515	3833	3	1	8019	2	2	false	0.727536443673468	0.910882247886282	0.0	nucleic acid metabolic process
GO:0010467	16515	3646	3	1	7606	2	1	false	0.7289651427426351	0.910882247886282	0.0	gene expression
GO:0007165	16515	4610	3	1	12851	3	5	false	0.736323000312838	0.910882247886282	0.0	signal transduction
GO:0043228	16515	4536	3	1	9283	2	1	false	0.7385328993778939	0.910882247886282	0.0	non-membrane-bounded organelle
GO:0006950	16515	3575	3	1	7281	2	1	false	0.7409573841884717	0.910882247886282	0.0	response to stress
GO:0003676	16515	2455	3	1	3307	1	2	false	0.7423646809805463	0.910882247886282	0.0	nucleic acid binding
GO:0006139	16515	4384	3	1	8848	2	5	false	0.7454870225968521	0.910882247886282	0.0	nucleobase-containing compound metabolic process
GO:0023052	16515	5095	3	1	13878	3	1	false	0.746549279549942	0.910882247886282	0.0	signaling
GO:0043232	16515	4526	3	1	9010	2	2	false	0.7523530606771349	0.910882247886282	0.0	intracellular non-membrane-bounded organelle
GO:0008152	16515	9406	3	2	13878	3	1	false	0.7554272586716739	0.910882247886282	0.0	metabolic process
GO:0009058	16515	4757	3	1	9406	2	1	false	0.7557346352079608	0.910882247886282	0.0	biosynthetic process
GO:0042981	16515	1289	3	1	1705	1	2	false	0.7560117302046409	0.910882247886282	0.0	regulation of apoptotic process
GO:0044237	16515	8863	3	2	13059	3	2	false	0.7566404482605247	0.910882247886282	0.0	cellular metabolic process
GO:0000790	16515	1077	3	1	1422	1	2	false	0.7573839662451605	0.910882247886282	0.0	nuclear chromatin
GO:0046483	16515	4528	3	1	8863	2	1	false	0.7607976104526049	0.910882247886282	0.0	heterocycle metabolic process
GO:0051171	16515	4412	3	1	8635	2	2	false	0.7608530071714643	0.910882247886282	0.0	regulation of nitrogen compound metabolic process
GO:0032502	16515	5265	3	1	13878	3	1	false	0.7609849240888042	0.910882247886282	0.0	developmental process
GO:0071944	16515	5612	3	1	10934	2	1	false	0.7631083725987806	0.910882247886282	0.0	cell periphery
GO:0008089	16515	42	3	1	55	1	2	false	0.7636363636363503	0.910882247886282	6.890929718969019E-13	anterograde axonal transport
GO:0080090	16515	4581	3	1	8908	2	2	false	0.7640816350638184	0.910882247886282	0.0	regulation of primary metabolic process
GO:0006725	16515	4570	3	1	8863	2	1	false	0.7654107500091167	0.910882247886282	0.0	cellular aromatic compound metabolic process
GO:0044249	16515	4600	3	1	8896	2	2	false	0.7668224610890515	0.910882247886282	0.0	cellular biosynthetic process
GO:1901576	16515	4681	3	1	9027	2	2	false	0.7682387998548343	0.910882247886282	0.0	organic substance biosynthetic process
GO:0043412	16515	3949	3	1	7606	2	1	false	0.768859734420933	0.910882247886282	0.0	macromolecule modification
GO:0005737	16515	6076	3	1	11683	2	2	false	0.7696903841589504	0.910882247886282	0.0	cytoplasm
GO:0065007	16515	9584	3	2	13878	3	1	false	0.7720556775335542	0.910882247886282	0.0	biological regulation
GO:0010033	16515	2958	3	1	3829	1	1	false	0.7725254635656792	0.910882247886282	0.0	response to organic substance
GO:0015833	16515	1929	3	1	2495	1	2	false	0.7731462925850212	0.910882247886282	0.0	peptide transport
GO:0042221	16515	3829	3	1	7281	2	1	false	0.7752532936077461	0.910882247886282	0.0	response to chemical
GO:0003677	16515	1911	3	1	2455	1	1	false	0.778411405295452	0.910882247886282	0.0	DNA binding
GO:1901360	16515	4777	3	1	8995	2	1	false	0.7801349871535947	0.910882247886282	0.0	organic cyclic compound metabolic process
GO:0007154	16515	5113	3	1	12841	3	1	false	0.7820596415246779	0.910882247886282	0.0	cell communication
GO:0006807	16515	8339	3	2	9406	2	1	false	0.7859810771650153	0.910882247886282	0.0	nitrogen compound metabolic process
GO:0043565	16515	1505	3	1	1911	1	1	false	0.7875457875451017	0.910882247886282	0.0	sequence-specific DNA binding
GO:0044212	16515	1506	3	1	1912	1	2	false	0.7876569037650526	0.910882247886282	0.0	transcription regulatory region DNA binding
GO:0005622	16515	10525	3	2	11845	2	1	false	0.7895315334192725	0.910882247886282	0.0	intracellular
GO:0009987	16515	12841	3	3	13878	3	1	false	0.7921516040267216	0.910882247886282	0.0	cellular process
GO:0034613	16515	2012	3	1	2533	1	2	false	0.7943150414545266	0.910882247886282	0.0	cellular protein localization
GO:0120025	16515	1906	3	1	2390	1	2	false	0.797489539750139	0.910882247886282	0.0	plasma membrane bounded cell projection
GO:0034641	16515	5039	3	1	9147	2	2	false	0.798328159552171	0.910882247886282	0.0	cellular nitrogen compound metabolic process
GO:0003690	16515	1527	3	1	1911	1	1	false	0.7990580847709637	0.910882247886282	0.0	double-stranded DNA binding
GO:0006464	16515	3764	3	1	4687	1	2	false	0.8030723277178098	0.910882247886282	0.0	cellular protein modification process
GO:0031323	16515	4758	3	1	11275	3	3	false	0.8069325197174639	0.910882247886282	0.0	regulation of cellular metabolic process
GO:0051179	16515	5875	3	1	13878	3	1	false	0.808261700330652	0.910882247886282	0.0	localization
GO:0019222	16515	5105	3	1	11880	3	2	false	0.8145632003143042	0.910882247886282	0.0	regulation of metabolic process
GO:0051234	16515	4792	3	1	5875	1	1	false	0.8156595744665065	0.910882247886282	0.0	establishment of localization
GO:0032501	16515	6028	3	1	13878	3	1	false	0.8190509873980014	0.910882247886282	0.0	multicellular organismal process
GO:0016020	16515	6329	3	1	10934	2	1	false	0.8226437359952804	0.910882247886282	0.0	membrane
GO:0060255	16515	4602	3	1	7947	2	2	false	0.8228624567333991	0.910882247886282	0.0	regulation of macromolecule metabolic process
GO:0016021	16515	749	3	1	908	1	1	false	0.8248898678410735	0.910882247886282	3.3519406952242996E-182	integral component of membrane
GO:0019538	16515	5250	3	1	8935	2	3	false	0.8299343478638259	0.9129277826502086	0.0	protein metabolic process
GO:0071495	16515	1268	3	1	1513	1	1	false	0.8380700594853455	0.9183449693977349	3.6313787365830666E-290	cellular response to endogenous stimulus
GO:0110165	16515	10934	3	2	11845	2	1	false	0.8520889902826382	0.929008440786783	0.0	cellular anatomical entity
GO:0044238	16515	8708	3	2	9406	2	1	false	0.8570836107254336	0.929008440786783	0.0	primary metabolic process
GO:0016070	16515	3298	3	1	3833	1	1	false	0.8604226454472057	0.929008440786783	0.0	RNA metabolic process
GO:0008150	16515	13878	3	3	14589	3	1	false	0.8607945342954457	0.929008440786783	0.0	biological_process
GO:0005886	16515	5537	3	1	6400	1	2	false	0.8651562500031486	0.9302055921086484	0.0	plasma membrane
GO:0044267	16515	4687	3	1	7022	2	2	false	0.8894578420404158	0.9502709759827603	0.0	cellular protein metabolic process
GO:0042886	16515	1950	3	1	2183	1	1	false	0.8932661475035535	0.9502709759827603	3.676E-321	amide transport
GO:1901564	16515	6170	3	1	9003	2	2	false	0.9010049305309522	0.9502709759827603	0.0	organonitrogen compound metabolic process
GO:0008104	16515	2531	3	1	2808	1	1	false	0.9013532763532341	0.9502709759827603	0.0	protein localization
GO:1903506	16515	2128	3	1	2359	1	2	false	0.9020771513364592	0.9502709759827603	0.0	regulation of nucleic acid-templated transcription
GO:0005575	16515	11845	3	2	14589	3	1	false	0.9071973142816022	0.9502709759827603	0.0	cellular_component
GO:0048856	16515	4812	3	1	5265	1	1	false	0.9139601139625344	0.9502709759827603	0.0	anatomical structure development
GO:0071704	16515	8995	3	2	9406	2	1	false	0.9145138279251911	0.9502709759827603	0.0	organic substance metabolic process
GO:0003674	16515	11969	3	2	14589	3	1	false	0.9148485249957446	0.9502709759827603	0.0	molecular_function
GO:0000976	16515	1415	3	1	1543	1	2	false	0.9170447180812652	0.9502709759827603	6.742013886341853E-191	transcription regulatory region sequence-specific DNA binding
GO:0010970	16515	435	3	1	470	1	2	false	0.9255319148939911	0.9521929978332082	1.1339005228704009E-53	transport along microtubule
GO:1990837	16515	1457	3	1	1567	1	2	false	0.9298021697513784	0.9521929978332082	2.7858462114274706E-172	sequence-specific double-stranded DNA binding
GO:0006915	16515	1695	3	1	1819	1	1	false	0.9318306761956433	0.9521929978332082	6.637702222380925E-196	apoptotic process
GO:0006996	16515	4814	3	1	6509	2	1	false	0.9322169209555884	0.9521929978332082	0.0	organelle organization
GO:0036293	16515	343	3	1	366	1	1	false	0.9371584699454184	0.9538338875601056	5.740987225531452E-37	response to decreased oxygen levels
GO:0015031	16515	1899	3	1	2008	1	2	false	0.945717131473267	0.9569404921988756	2.850273740397961E-183	protein transport
GO:0012501	16515	1819	3	1	1921	1	1	false	0.9469026548681181	0.9569404921988756	1.7730777300949983E-172	programmed cell death
GO:0006810	16515	4702	3	1	4792	1	1	false	0.9812186978288634	0.9881286886586442	1.9528703698435357E-193	transport
GO:0006796	16515	2991	3	1	3009	1	1	false	0.9940179461596822	0.9949388443690912	1.6476590431454356E-47	phosphate-containing compound metabolic process
GO:0097659	16515	2359	3	1	2371	1	1	false	0.9949388443690911	0.9949388443690912	1.5605119001577283E-32	nucleic acid-templated transcription
GO:0000000	16515	14589	3	3	0	0	0	true	1.0	1.0	1.0	Gene Ontology
