## Supplementary File S3 for "PIGNON: A protein-protein interaction-guided functional enrichment analysis for quantitative proteomics": table-mcl2_cluster1130-Parent-Child-Union-Benjamini-Hochberg.txt

ID	Pop.total	Pop.term	Study.total	Study.term	Pop.family	Study.family	nparents	is.trivial	p	p.adjusted	p.min	name
GO:0044194	16515	4	3	1	673	1	1	false	0.005943536404160154	0.9223268073441824	1.1804010348297316E-10	cytolytic granule
GO:0032182	16515	94	3	1	5904	1	1	false	0.01592140921405066	0.9223268073441824	7.444883151756296E-209	ubiquitin-like protein binding
GO:0044390	16515	36	3	1	2163	1	1	false	0.016643550624145496	0.9223268073441824	4.3220694625675373E-79	ubiquitin-like protein conjugating enzyme binding
GO:0000151	16515	276	3	1	10545	2	2	false	0.05166444697151208	0.9223268073441824	0.0	ubiquitin ligase complex
GO:1903364	16515	133	3	1	2147	1	5	false	0.061946902654821806	0.9223268073441824	7.112732876714284E-216	positive regulation of cellular protein catabolic process
GO:1903362	16515	239	3	1	3110	1	4	false	0.0768488745982156	0.9223268073441824	0.0	regulation of cellular protein catabolic process
GO:0051865	16515	68	3	1	807	1	1	false	0.08426270136308277	0.9223268073441824	9.742484104058489E-101	protein autoubiquitination
GO:0031331	16515	344	3	1	4074	1	4	false	0.08443789887078867	0.9223268073441824	0.0	positive regulation of cellular catabolic process
GO:0045732	16515	208	3	1	2261	1	4	false	0.09199469261388316	0.9223268073441824	9.025196788098255E-301	positive regulation of protein catabolic process
GO:0009896	16515	406	3	1	4401	1	3	false	0.09225176096358258	0.9223268073441824	0.0	positive regulation of catabolic process
GO:0001882	16515	386	3	1	3769	1	4	false	0.10241443353660822	0.9223268073441824	0.0	nucleoside binding
GO:0042176	16515	371	3	1	3259	1	3	false	0.11383860079786708	0.9223268073441824	0.0	regulation of protein catabolic process
GO:0045786	16515	563	3	1	4807	1	3	false	0.11712086540502836	0.9223268073441824	0.0	negative regulation of cell cycle
GO:0045862	16515	337	3	1	2646	1	3	false	0.12736205593367403	0.9223268073441824	0.0	positive regulation of proteolysis
GO:1903052	16515	115	3	1	889	1	4	false	0.12935883014625596	0.9223268073441824	4.9177779449436526E-148	positive regulation of proteolysis involved in cellular protein catabolic process
GO:0019787	16515	523	3	1	3955	1	2	false	0.13223767383051124	0.9223268073441824	0.0	ubiquitin-like protein transferase activity
GO:0031329	16515	772	3	1	5738	1	3	false	0.13454165214361283	0.9223268073441824	0.0	regulation of cellular catabolic process
GO:0008285	16515	631	3	1	4571	1	3	false	0.1380441916424808	0.9223268073441824	0.0	negative regulation of cell population proliferation
GO:0007050	16515	224	3	1	1498	1	2	false	0.14953271028028509	0.9223268073441824	1.1585626562822124E-273	cell cycle arrest
GO:0044257	16515	735	3	1	4887	1	3	false	0.15039901780179296	0.9223268073441824	0.0	cellular protein catabolic process
GO:0009894	16515	925	3	1	6072	1	2	false	0.15233860342603214	0.9223268073441824	0.0	regulation of catabolic process
GO:0044265	16515	1103	3	1	7226	1	3	false	0.15264323277102665	0.9223268073441824	0.0	cellular macromolecule catabolic process
GO:0042175	16515	976	3	1	6329	1	2	false	0.1542107757936786	0.9223268073441824	0.0	nuclear outer membrane-endoplasmic reticulum membrane network
GO:2000060	16515	93	3	1	599	1	3	false	0.15525876460764795	0.9223268073441824	1.0901911117729883E-111	positive regulation of ubiquitin-dependent protein catabolic process
GO:0030163	16515	878	3	1	5628	1	3	false	0.1560056858560835	0.9223268073441824	0.0	protein catabolic process
GO:0009057	16515	1319	3	1	8030	1	2	false	0.16425902864220246	0.9223268073441824	0.0	macromolecule catabolic process
GO:0097367	16515	811	3	1	9221	2	1	false	0.16817607926546949	0.9223268073441824	0.0	carbohydrate derivative binding
GO:1901565	16515	1167	3	1	6503	1	2	false	0.17945563586046986	0.9223268073441824	0.0	organonitrogen compound catabolic process
GO:0000323	16515	673	3	1	3678	1	1	false	0.18297988037004675	0.9223268073441824	0.0	lytic vacuole
GO:1903050	16515	207	3	1	1121	1	3	false	0.18465655664581282	0.9223268073441824	4.1278151263243494E-232	regulation of proteolysis involved in cellular protein catabolic process
GO:0032436	16515	80	3	1	425	1	4	false	0.1882352941176608	0.9223268073441824	1.0847099711854172E-88	positive regulation of proteasomal ubiquitin-dependent protein catabolic process
GO:0030162	16515	660	3	1	3385	1	2	false	0.19497784342713625	0.9223268073441824	0.0	regulation of proteolysis
GO:1901265	16515	685	3	1	3307	1	2	false	0.20713637738139357	0.9223268073441824	0.0	nucleoside phosphate binding
GO:0022402	16515	1438	3	1	12841	2	2	false	0.21143718972495448	0.9223268073441824	0.0	cell cycle process
GO:0002250	16515	354	3	1	1668	1	1	false	0.21223021582742702	0.9223268073441824	0.0	adaptive immune response
GO:1901800	16515	100	3	1	469	1	3	false	0.21321961620467525	0.9223268073441824	6.3105236468578775E-105	positive regulation of proteasomal protein catabolic process
GO:1901575	16515	1956	3	1	9133	1	2	false	0.21416840030540835	0.9223268073441824	0.0	organic substance catabolic process
GO:0006955	16515	1668	3	1	7504	1	2	false	0.2222814498935122	0.9223268073441824	0.0	immune response
GO:0007049	16515	1553	3	1	12841	2	1	false	0.22726309152239643	0.9223268073441824	0.0	cell cycle
GO:0036094	16515	1120	3	1	9221	2	1	false	0.2281823462022756	0.9223268073441824	0.0	small molecule binding
GO:0044248	16515	2055	3	1	8923	1	2	false	0.23030370951582915	0.9223268073441824	0.0	cellular catabolic process
GO:2000058	16515	146	3	1	622	1	2	false	0.23472668810291789	0.9223268073441824	1.6681977810803114E-146	regulation of ubiquitin-dependent protein catabolic process
GO:0035639	16515	360	3	1	1526	1	2	false	0.23591087811289027	0.9223268073441824	0.0	purine ribonucleoside triphosphate binding
GO:0051726	16515	1069	3	1	8439	2	2	false	0.23731441800505884	0.9223268073441824	0.0	regulation of cell cycle
GO:0045930	16515	292	3	1	1209	1	3	false	0.24152191894128539	0.9223268073441824	2.0089172297152493E-289	negative regulation of mitotic cell cycle
GO:0048285	16515	1165	3	1	4814	1	1	false	0.2420024927300415	0.9223268073441824	0.0	organelle fission
GO:0009056	16515	2357	3	1	9406	1	1	false	0.25058473314938123	0.9223268073441824	0.0	catabolic process
GO:0032434	16515	120	3	1	460	1	3	false	0.2608695652173745	0.9223268073441824	5.120934338880966E-114	regulation of proteasomal ubiquitin-dependent protein catabolic process
GO:0051247	16515	1579	3	1	5964	1	4	false	0.26475519785380186	0.9223268073441824	0.0	positive regulation of protein metabolic process
GO:0032270	16515	1481	3	1	5504	1	4	false	0.2690770348842491	0.9223268073441824	0.0	positive regulation of cellular protein metabolic process
GO:0031325	16515	2641	3	1	9799	1	4	false	0.26951729768258487	0.9223268073441824	0.0	positive regulation of cellular metabolic process
GO:0009893	16515	2828	3	1	10458	1	3	false	0.2704149933068421	0.9223268073441824	0.0	positive regulation of metabolic process
GO:0070647	16515	1066	3	1	3764	1	1	false	0.2832093517531884	0.9223268073441824	0.0	protein modification by small protein conjugation or removal
GO:1902494	16515	1314	3	1	4639	1	1	false	0.2832507005815175	0.9223268073441824	0.0	catalytic complex
GO:0051173	16515	2492	3	1	8444	1	3	false	0.29512079583070805	0.9223268073441824	0.0	positive regulation of nitrogen compound metabolic process
GO:0042127	16515	1354	3	1	8277	2	2	false	0.30042788622513894	0.9223268073441824	0.0	regulation of cell population proliferation
GO:0005789	16515	960	3	1	3161	1	2	false	0.3037013603293256	0.9223268073441824	0.0	endoplasmic reticulum membrane
GO:0046907	16515	1873	3	1	11294	2	3	false	0.304189793287323	0.9223268073441824	0.0	intracellular transport
GO:0008283	16515	1612	3	1	13878	3	1	false	0.309575980064994	0.9223268073441824	0.0	cell population proliferation
GO:0006508	16515	1639	3	1	5250	1	1	false	0.3121904761908783	0.9223268073441824	0.0	proteolysis
GO:0012505	16515	3456	3	1	10934	1	3	false	0.31607828791008497	0.9223268073441824	0.0	endomembrane system
GO:0010604	16515	2560	3	1	7739	1	3	false	0.33079209200210213	0.94969342542539	0.0	positive regulation of macromolecule metabolic process
GO:0031090	16515	3159	3	1	9284	1	2	false	0.3402628177536116	0.9613774850816328	0.0	organelle membrane
GO:0019899	16515	2163	3	1	5904	1	1	false	0.3663617886166677	0.9769447104546264	0.0	enzyme binding
GO:0061136	16515	177	3	1	483	1	2	false	0.3664596273291161	0.9769447104546264	3.978982447778155E-137	regulation of proteasomal protein catabolic process
GO:0051246	16515	2575	3	1	6895	1	4	false	0.373459028281628	0.9769447104546264	0.0	regulation of protein metabolic process
GO:0032268	16515	2427	3	1	6488	1	3	false	0.37407521578362996	0.9769447104546264	0.0	regulation of cellular protein metabolic process
GO:0030182	16515	1250	3	1	3328	1	2	false	0.37560096153843164	0.9769447104546264	0.0	neuron differentiation
GO:0000209	16515	309	3	1	807	1	1	false	0.38289962825285717	0.9769447104546264	2.0409498993751335E-232	protein polyubiquitination
GO:0045184	16515	1978	3	1	5129	1	2	false	0.3856502242142764	0.9769447104546264	0.0	establishment of protein localization
GO:0022008	16515	1450	3	1	3721	1	2	false	0.3896801934959465	0.9769447104546264	0.0	neurogenesis
GO:0050794	16515	8239	3	2	12995	2	2	false	0.401954730578933	0.9840250396322412	0.0	regulation of cellular process
GO:0051603	16515	680	3	1	1685	1	2	false	0.40356083086041356	0.9840250396322412	0.0	proteolysis involved in cellular protein catabolic process
GO:0005773	16515	3678	3	1	8452	1	2	false	0.4351632749624206	0.9940223375805249	0.0	vacuole
GO:0016740	16515	2841	3	1	6357	1	1	false	0.4469089193007851	0.9940223375805249	0.0	transferase activity
GO:0002376	16515	2527	3	1	13878	3	1	false	0.45285703621140705	0.9940223375805249	0.0	immune system process
GO:0071705	16515	2183	3	1	4702	1	1	false	0.4642705231834458	0.9940223375805249	0.0	nitrogen compound transport
GO:0051641	16515	2730	3	1	5875	1	1	false	0.46468085106490864	0.9940223375805249	0.0	cellular localization
GO:0048869	16515	3513	3	1	13027	2	2	false	0.4666342097695012	0.9940223375805249	0.0	cellular developmental process
GO:0007346	16515	635	3	1	1360	1	2	false	0.4669117647059298	0.9940223375805249	0.0	regulation of mitotic cell cycle
GO:0004842	16515	423	3	1	901	1	2	false	0.46947835738049537	0.9940223375805249	1.1918074151240077E-269	ubiquitin-protein transferase activity
GO:0006886	16515	1362	3	1	2870	1	3	false	0.47456445993091895	0.9940223375805249	0.0	intracellular protein transport
GO:0007399	16515	1971	3	1	4127	1	1	false	0.4775866246659873	0.9940223375805249	0.0	nervous system development
GO:0033036	16515	2808	3	1	5875	1	1	false	0.47795744680895536	0.9940223375805249	0.0	macromolecule localization
GO:0061630	16515	247	3	1	515	1	2	false	0.47961165048537985	0.9940223375805249	4.067829884335649E-154	ubiquitin protein ligase activity
GO:0140096	16515	3053	3	1	6357	1	1	false	0.4802579833254222	0.9940223375805249	0.0	catalytic activity, acting on a protein
GO:0043168	16515	1438	3	1	2941	1	1	false	0.4889493369593451	0.9940480564334151	0.0	anion binding
GO:0051171	16515	4412	3	1	8635	1	2	false	0.5109438332384818	0.9940480564334151	0.0	regulation of nitrogen compound metabolic process
GO:0071944	16515	5612	3	1	10934	1	1	false	0.5132613865040625	0.9940480564334151	0.0	cell periphery
GO:0080090	16515	4581	3	1	8908	1	2	false	0.5142568477784497	0.9940480564334151	0.0	regulation of primary metabolic process
GO:0032553	16515	508	3	1	984	1	2	false	0.5162601626016138	0.9940480564334151	4.045169191954127E-295	ribonucleotide binding
GO:0043412	16515	3949	3	1	7606	1	1	false	0.5191953720732142	0.9940480564334151	0.0	macromolecule modification
GO:0010498	16515	456	3	1	878	1	2	false	0.519362186788245	0.9940480564334151	3.558302174652053E-263	proteasomal protein catabolic process
GO:0071702	16515	2495	3	1	4702	1	1	false	0.5306252658462377	0.9940908324389506	0.0	organic substance transport
GO:0043167	16515	2941	3	1	9221	2	1	false	0.5361888512103605	0.9940908324389506	0.0	ion binding
GO:0048523	16515	4164	3	1	12864	2	3	false	0.5426272538044857	0.9940908324389506	0.0	negative regulation of cellular process
GO:0043632	16515	602	3	1	1103	1	1	false	0.5457842248411829	0.9940908324389506	0.0	modification-dependent macromolecule catabolic process
GO:1990234	16515	726	3	1	1314	1	1	false	0.5525114155252855	0.9940908324389506	0.0	transferase complex
GO:1901363	16515	3236	3	1	9221	2	1	false	0.5787433240352801	0.9940908324389506	0.0	heterocyclic compound binding
GO:0016020	16515	6329	3	1	10934	1	1	false	0.5788366563045235	0.9940908324389506	0.0	membrane
GO:0060255	16515	4602	3	1	7947	1	2	false	0.5790864477184862	0.9940908324389506	0.0	regulation of macromolecule metabolic process
GO:0019538	16515	5250	3	1	8935	1	3	false	0.5875769445978096	0.9940908324389506	0.0	protein metabolic process
GO:0048522	16515	4621	3	1	12886	2	3	false	0.5886318945909153	0.9940908324389506	0.0	positive regulation of cellular process
GO:0097159	16515	3307	3	1	9221	2	1	false	0.5886795937170134	0.9940908324389506	0.0	organic cyclic compound binding
GO:0005488	16515	9221	3	2	11969	2	1	false	0.5935119881858022	0.9940908324389506	0.0	binding
GO:0070727	16515	2015	3	1	3370	1	2	false	0.5979228486657159	0.9940908324389506	0.0	cellular macromolecule localization
GO:0000166	16515	685	3	1	1120	1	2	false	0.61160714285689	0.9940908324389506	4.9E-324	nucleotide binding
GO:0032991	16515	4639	3	1	11845	2	1	false	0.6299207126241301	0.9940908324389506	0.0	protein-containing complex
GO:0043161	16515	403	3	1	635	1	2	false	0.6346456692912988	0.9940908324389506	2.8386962439804797E-180	proteasome-mediated ubiquitin-dependent protein catabolic process
GO:0000278	16515	993	3	1	1553	1	2	false	0.6394075981974756	0.9940908324389506	0.0	mitotic cell cycle
GO:0061659	16515	341	3	1	523	1	1	false	0.6520076481835088	0.9940908324389506	4.59558000573742E-146	ubiquitin-like protein ligase activity
GO:0031323	16515	4758	3	1	11275	2	3	false	0.6659325087964487	0.9940908324389506	0.0	regulation of cellular metabolic process
GO:0044267	16515	4687	3	1	7022	1	2	false	0.6674736542281041	0.9940908324389506	0.0	cellular protein metabolic process
GO:0019222	16515	5105	3	1	11880	2	2	false	0.6747942851431983	0.9940908324389506	0.0	regulation of metabolic process
GO:1901564	16515	6170	3	1	9003	1	2	false	0.6853271131903249	0.9940908324389506	0.0	organonitrogen compound metabolic process
GO:1903047	16515	993	3	1	1438	1	2	false	0.6905424200281071	0.9940908324389506	0.0	mitotic cell cycle process
GO:0007275	16515	4343	3	1	6284	1	2	false	0.6911203055396322	0.9940908324389506	0.0	multicellular organism development
GO:0036211	16515	3764	3	1	5415	1	2	false	0.6951061865182656	0.9940908324389506	0.0	protein modification process
GO:0050789	16515	8917	3	2	13878	3	2	false	0.708015106412641	0.9940908324389506	0.0	regulation of biological process
GO:0048519	16515	4686	3	1	13878	3	2	false	0.7094629446470648	0.9940908324389506	0.0	negative regulation of biological process
GO:0044260	16515	6589	3	1	9167	1	2	false	0.7187738627761757	0.9940908324389506	0.0	cellular macromolecule metabolic process
GO:0006996	16515	4814	3	1	6509	1	1	false	0.7395913350707962	0.9940908324389506	0.0	organelle organization
GO:0017076	16515	509	3	1	685	1	1	false	0.7430656934307991	0.9940908324389506	8.692066618454418E-169	purine nucleotide binding
GO:0016043	16515	6509	3	1	12854	2	2	false	0.7563580887694212	0.9940908324389506	0.0	cellular component organization
GO:0019001	16515	386	3	1	509	1	1	false	0.7583497053044234	0.9940908324389506	1.399494660464006E-121	guanyl nucleotide binding
GO:0032502	16515	5265	3	1	13878	3	1	false	0.7609849240888042	0.9940908324389506	0.0	developmental process
GO:0048518	16515	5275	3	1	13878	3	2	false	0.76181656941211	0.9940908324389506	0.0	positive regulation of biological process
GO:0005737	16515	6076	3	1	11683	2	2	false	0.7696903841589504	0.9940908324389506	0.0	cytoplasm
GO:0065007	16515	9584	3	2	13878	3	1	false	0.7720556775335542	0.9940908324389506	0.0	biological regulation
GO:0015833	16515	1929	3	1	2495	1	2	false	0.7731462925850212	0.9940908324389506	0.0	peptide transport
GO:0003824	16515	6357	3	1	11969	2	1	false	0.7801742904959434	0.9940908324389506	0.0	catalytic activity
GO:0032561	16515	386	3	1	492	1	2	false	0.7845528455284145	0.9940908324389506	1.0416129082549764E-110	guanyl ribonucleotide binding
GO:0043130	16515	74	3	1	94	1	1	false	0.7872340425532115	0.9940908324389506	7.401151014516041E-21	ubiquitin binding
GO:0005622	16515	10525	3	2	11845	2	1	false	0.7895315334192725	0.9940908324389506	0.0	intracellular
GO:0034613	16515	2012	3	1	2533	1	2	false	0.7943150414545266	0.9940908324389506	0.0	cellular protein localization
GO:0006464	16515	3764	3	1	4687	1	2	false	0.8030723277178098	0.9940908324389506	0.0	cellular protein modification process
GO:0051179	16515	5875	3	1	13878	3	1	false	0.808261700330652	0.9940908324389506	0.0	localization
GO:0043227	16515	7507	3	1	9283	1	1	false	0.808682537973074	0.9940908324389506	0.0	membrane-bounded organelle
GO:0043231	16515	7335	3	1	9029	1	2	false	0.812382323626683	0.9940908324389506	0.0	intracellular membrane-bounded organelle
GO:0051234	16515	4792	3	1	5875	1	1	false	0.8156595744665065	0.9940908324389506	0.0	establishment of localization
GO:0032501	16515	6028	3	1	13878	3	1	false	0.8190509873980014	0.9940908324389506	0.0	multicellular organismal process
GO:0032446	16515	886	3	1	1066	1	1	false	0.8311444652909008	0.9940908324389506	1.8746522401419E-209	protein modification by small protein conjugation
GO:0043170	16515	7606	3	1	8995	1	1	false	0.8455808782695051	0.9940908324389506	0.0	macromolecule metabolic process
GO:0043226	16515	9283	3	1	10934	1	1	false	0.849003109566795	0.9940908324389506	0.0	organelle
GO:0048731	16515	4127	3	1	4812	1	2	false	0.8576475477984249	0.9940908324389506	0.0	system development
GO:0019941	16515	592	3	1	690	1	2	false	0.8579710144924482	0.9940908324389506	8.138613953273877E-122	modification-dependent protein catabolic process
GO:0071840	16515	6683	3	1	13878	3	1	false	0.8606764507703596	0.9940908324389506	0.0	cellular component organization or biogenesis
GO:0008150	16515	13878	3	3	14589	3	1	false	0.8607945342954457	0.9940908324389506	0.0	biological_process
GO:0031624	16515	31	3	1	36	1	1	false	0.8611111111111143	0.9940908324389506	2.6525761819879357E-6	ubiquitin conjugating enzyme binding
GO:0005886	16515	5537	3	1	6400	1	2	false	0.8651562500031486	0.9940908324389506	0.0	plasma membrane
GO:0005515	16515	5904	3	1	9221	2	1	false	0.870624795196218	0.9940908324389506	0.0	protein binding
GO:0140014	16515	993	3	1	1122	1	2	false	0.8850267379677389	0.9940908324389506	3.7397162116333345E-173	mitotic nuclear division
GO:0006807	16515	8339	3	1	9406	1	1	false	0.8865617690907434	0.9940908324389506	0.0	nitrogen compound metabolic process
GO:0050896	16515	7281	3	1	13878	3	1	false	0.8926121448533996	0.9940908324389506	0.0	response to stimulus
GO:0042886	16515	1950	3	1	2183	1	1	false	0.8932661475035535	0.9940908324389506	3.676E-321	amide transport
GO:0044237	16515	8863	3	1	13059	2	2	false	0.8967759585791586	0.9940908324389506	0.0	cellular metabolic process
GO:0008104	16515	2531	3	1	2808	1	1	false	0.9013532763532341	0.9940908324389506	0.0	protein localization
GO:0005575	16515	11845	3	2	14589	3	1	false	0.9071973142816022	0.9940908324389506	0.0	cellular_component
GO:0016567	16515	807	3	1	886	1	1	false	0.9108352144466583	0.9940908324389506	4.584485883610353E-115	protein ubiquitination
GO:0048856	16515	4812	3	1	5265	1	1	false	0.9139601139625344	0.9940908324389506	0.0	anatomical structure development
GO:0003674	16515	11969	3	2	14589	3	1	false	0.9148485249957446	0.9940908324389506	0.0	molecular_function
GO:0044238	16515	8708	3	1	9406	1	1	false	0.9257920476364541	0.9940908324389506	0.0	primary metabolic process
GO:0005525	16515	360	3	1	386	1	3	false	0.9326424870466486	0.9940908324389506	5.349837600433E-41	GTP binding
GO:0032555	16515	492	3	1	525	1	2	false	0.9371428571429744	0.9940908324389506	4.163968031458112E-53	purine ribonucleotide binding
GO:0015031	16515	1899	3	1	2008	1	2	false	0.945717131473267	0.9940908324389506	2.850273740397961E-183	protein transport
GO:0030154	16515	3328	3	1	3513	1	1	false	0.9473384571602879	0.9940908324389506	6.4067112836E-314	cell differentiation
GO:0048699	16515	1380	3	1	1450	1	1	false	0.9517241379311188	0.9940908324389506	3.2946673344839256E-121	generation of neurons
GO:0071704	16515	8995	3	1	9406	1	1	false	0.9563044864969051	0.9940908324389506	0.0	organic substance metabolic process
GO:0000280	16515	1122	3	1	1165	1	1	false	0.9630901287558652	0.9940908324389506	1.861771880780646E-79	nuclear division
GO:0008152	16515	9406	3	1	13878	3	1	false	0.9665553061074156	0.9940908324389506	0.0	metabolic process
GO:0043229	16515	9004	3	1	10673	2	2	false	0.9755589388768211	0.9940908324389506	0.0	intracellular organelle
GO:0006810	16515	4702	3	1	4792	1	1	false	0.9812186978288634	0.9940908324389506	1.9528703698435357E-193	transport
GO:0001883	16515	379	3	1	386	1	1	false	0.9818652849739091	0.9940908324389506	4.169467267287772E-15	purine nucleoside binding
GO:0032549	16515	379	3	1	386	1	1	false	0.9818652849739091	0.9940908324389506	4.169467267287772E-15	ribonucleoside binding
GO:0009987	16515	12841	3	2	13878	3	1	false	0.9840967430661428	0.9940908324389506	0.0	cellular process
GO:0032550	16515	376	3	1	382	1	2	false	0.9842931937172521	0.9940908324389506	2.410394908023963E-13	purine ribonucleoside binding
GO:0006511	16515	587	3	1	592	1	1	false	0.9915540540541602	0.9940908324389506	1.6785235000588023E-12	ubiquitin-dependent protein catabolic process
GO:0110165	16515	10934	3	1	11845	2	1	false	0.9940908324389506	0.9940908324389506	0.0	cellular anatomical entity
GO:0000000	16515	14589	3	3	0	0	0	true	1.0	1.0	1.0	Gene Ontology
GO:0005764	16515	673	3	1	673	1	1	true	1.0	1.0	1.0	lysosome
