## Supplementary File S3 for "PIGNON: A protein-protein interaction-guided functional enrichment analysis for quantitative proteomics": table-mcl2_cluster1131-Parent-Child-Union-Benjamini-Hochberg.txt

ID	Pop.total	Pop.term	Study.total	Study.term	Pop.family	Study.family	nparents	is.trivial	p	p.adjusted	p.min	name
GO:0043062	16515	323	3	3	6509	3	1	false	1.2112137820344553E-4	0.009931953012682532	0.0	extracellular structure organization
GO:0022411	16515	554	3	3	6509	3	1	false	6.135237103615464E-4	0.017403083802043137	0.0	cellular component disassembly
GO:0022617	16515	70	3	3	803	3	2	false	6.36698187879627E-4	0.017403083802043137	1.241217359233602E-102	extracellular matrix disassembly
GO:0004222	16515	85	3	3	745	3	2	false	0.001438991677245772	0.029499329383538324	3.0276676993714617E-114	metalloendopeptidase activity
GO:0008237	16515	160	3	3	1042	3	1	false	0.003563054014688598	0.053112571090233214	2.567491445383033E-193	metallopeptidase activity
GO:0098743	16515	18	3	1	13878	3	1	false	0.00388628568952926	0.053112571090233214	1.7751991407657638E-59	cell aggregation
GO:0097006	16515	77	3	1	8917	1	1	false	0.008635191207837475	0.09693291703176221	1.3740055996977475E-191	regulation of plasma lipoprotein particle levels
GO:0008233	16515	1074	3	3	5075	3	3	false	0.009456869954318265	0.09693291703176221	0.0	peptidase activity
GO:0001501	16515	479	3	2	4127	2	1	false	0.013446204669178645	0.12250986476362764	0.0	skeletal system development
GO:0061036	16515	31	3	1	1807	1	4	false	0.0171555063641443	0.14067515218598325	1.152686763782341E-67	positive regulation of cartilage development
GO:0065005	16515	30	3	1	1467	1	2	false	0.02044989775050665	0.15244469232195867	3.6341862006495356E-63	protein-lipid complex assembly
GO:0071827	16515	76	3	1	6029	2	2	false	0.02505463803961918	0.17120669327073104	1.5238552771101905E-176	plasma lipoprotein particle organization
GO:0006508	16515	1639	3	3	5250	3	1	false	0.030388679435038275	0.18153901089088903	0.0	proteolysis
GO:0043167	16515	2941	3	3	9221	3	1	false	0.03242270037761252	0.18153901089088903	0.0	ion binding
GO:0061035	16515	62	3	1	1867	1	2	false	0.03320835565077238	0.18153901089088903	1.3543690389550603E-117	regulation of cartilage development
GO:0071825	16515	79	3	1	1711	1	1	false	0.04617182933957362	0.2366306253653148	2.0852762038662194E-138	protein-lipid complex subunit organization
GO:0005509	16515	635	3	3	1729	3	1	false	0.04938961311520675	0.23823225149687963	0.0	calcium ion binding
GO:0001502	16515	17	3	1	313	1	3	false	0.05431309904153096	0.2474263400780855	2.0841254473586423E-28	cartilage condensation
GO:0048018	16515	384	3	1	4802	1	3	false	0.07996668054979147	0.34511935816225797	0.0	receptor ligand activity
GO:0140096	16515	3053	3	3	6357	3	1	false	0.11071383292933219	0.41760397647489256	0.0	catalytic activity, acting on a protein
GO:0071840	16515	6683	3	3	13878	3	1	false	0.11164329395775294	0.41760397647489256	0.0	cellular component organization or biogenesis
GO:0051216	16515	191	3	1	3164	2	3	false	0.11710705282627235	0.41760397647489256	1.836148975643E-312	cartilage development
GO:0001503	16515	364	3	1	6028	2	1	false	0.11713282266978693	0.41760397647489256	0.0	ossification
GO:0016043	16515	6509	3	3	12854	3	2	false	0.12981626285932926	0.4432925472751707	0.0	cellular component organization
GO:0061448	16515	243	3	1	1798	1	1	false	0.13515016685218617	0.4432925472751707	1.957689122807934E-308	connective tissue development
GO:0016787	16515	3358	3	3	6357	3	1	false	0.14733377968923173	0.45492206783840994	0.0	hydrolase activity
GO:0003824	16515	6357	3	3	11969	3	1	false	0.14979141258093986	0.45492206783840994	0.0	catalytic activity
GO:0046914	16515	976	3	3	1729	3	1	false	0.17963142753576616	0.5260634663547438	0.0	transition metal ion binding
GO:0005102	16515	1183	3	1	5904	1	1	false	0.20037262872581973	0.5543505225371109	0.0	signaling receptor binding
GO:0019538	16515	5250	3	3	8935	3	3	false	0.20281116678186983	0.5543505225371109	0.0	protein metabolic process
GO:0009887	16515	957	3	1	3945	1	2	false	0.24258555133069343	0.6230601995607516	0.0	animal organ morphogenesis
GO:0043169	16515	1836	3	3	2941	3	1	false	0.24314544373102503	0.6230601995607516	0.0	cation binding
GO:0030545	16515	411	3	1	1567	1	1	false	0.2622846202935484	0.6516694791977697	0.0	receptor regulator activity
GO:0004175	16515	674	3	3	1042	3	1	false	0.2702044182039533	0.6516694791977697	5.225545316484879E-293	endopeptidase activity
GO:0051094	16515	1228	3	1	7511	2	3	false	0.30027515790861736	0.6909501104729993	0.0	positive regulation of developmental process
GO:0008152	16515	9406	3	3	13878	3	1	false	0.311307534642788	0.6909501104729993	0.0	metabolic process
GO:1901564	16515	6170	3	3	9003	3	2	false	0.3218305584758921	0.6909501104729993	0.0	organonitrogen compound metabolic process
GO:0032502	16515	5265	3	2	13878	3	1	false	0.3225639365339957	0.6909501104729993	0.0	developmental process
GO:0034377	16515	27	3	1	80	1	3	false	0.33750000000000135	0.6909501104729993	6.503981994136897E-22	plasma lipoprotein particle assembly
GO:0098772	16515	1567	3	1	11969	3	2	false	0.3436121302143337	0.6909501104729993	0.0	molecular function regulator
GO:0048705	16515	220	3	1	1128	2	2	false	0.3521713958477971	0.6909501104729993	6.217814538392007E-241	skeletal system morphogenesis
GO:0051240	16515	1553	3	1	7916	2	3	false	0.3539012760959265	0.6909501104729993	0.0	positive regulation of multicellular organismal process
GO:0008083	16515	145	3	1	384	1	1	false	0.37760416666671753	0.7200823643411823	6.751224359864787E-110	growth factor activity
GO:0032501	16515	6028	3	2	13878	3	1	false	0.40209355318075224	0.7417603532517337	0.0	multicellular organismal process
GO:0050793	16515	2287	3	1	9945	2	2	false	0.4070636084918051	0.7417603532517337	0.0	regulation of developmental process
GO:0008270	16515	738	3	3	976	3	1	false	0.431905041806259	0.769917683219853	1.1877757905648653E-234	zinc ion binding
GO:0005488	16515	9221	3	3	11969	3	1	false	0.4572229480303556	0.7832858127177603	0.0	binding
GO:0051239	16515	2782	3	1	10089	2	2	false	0.47547574013626226	0.7832858127177603	0.0	regulation of multicellular organismal process
GO:0005125	16515	183	3	1	384	1	1	false	0.4765625000000696	0.7832858127177603	9.501633491618328E-115	cytokine activity
GO:0007275	16515	4343	3	2	6284	2	2	false	0.4776133004376587	0.7832858127177603	0.0	multicellular organism development
GO:0065003	16515	1426	3	1	2900	1	2	false	0.49172413793162234	0.7906152805959419	0.0	protein-containing complex assembly
GO:0034380	16515	14	3	1	27	1	1	false	0.5185185185185186	0.8176638176638178	4.9854673626379134E-8	high-density lipoprotein particle assembly
GO:0003674	16515	11969	3	3	14589	3	1	false	0.5521759367843886	0.8543099399305635	0.0	molecular_function
GO:2000026	16515	1794	3	1	5196	2	3	false	0.5713663653296059	0.8592091965720113	0.0	regulation of multicellular organismal development
GO:0065009	16515	3314	3	1	13061	3	2	false	0.5844247371006234	0.8592091965720113	0.0	regulation of molecular function
GO:0043933	16515	1711	3	1	6509	3	1	false	0.5995332032288585	0.8592091965720113	0.0	protein-containing complex subunit organization
GO:0043170	16515	7606	3	3	8995	3	1	false	0.6045594349971944	0.8592091965720113	0.0	macromolecule metabolic process
GO:0009888	16515	1798	3	1	4812	2	1	false	0.607733334160691	0.8592091965720113	0.0	tissue development
GO:0009653	16515	2361	3	1	5265	2	2	false	0.6958208851850961	0.9522958097747506	0.0	anatomical structure morphogenesis
GO:0006807	16515	8339	3	3	9406	3	1	false	0.6968018120303053	0.9522958097747506	0.0	nitrogen compound metabolic process
GO:0048731	16515	4127	3	2	4812	2	2	false	0.7355339393502514	0.956127709461826	0.0	system development
GO:0007165	16515	4610	3	1	12851	3	5	false	0.736323000312838	0.956127709461826	0.0	signal transduction
GO:0023052	16515	5095	3	1	13878	3	1	false	0.746549279549942	0.956127709461826	0.0	signaling
GO:0048518	16515	5275	3	1	13878	3	2	false	0.76181656941211	0.956127709461826	0.0	positive regulation of biological process
GO:0007154	16515	5113	3	1	12841	3	1	false	0.7820596415246779	0.956127709461826	0.0	cell communication
GO:0022607	16515	2668	3	1	6683	3	2	false	0.7832232637594164	0.956127709461826	0.0	cellular component assembly
GO:0009987	16515	12841	3	3	13878	3	1	false	0.7921516040267216	0.956127709461826	0.0	cellular process
GO:0044238	16515	8708	3	3	9406	3	1	false	0.7934676642863485	0.956127709461826	0.0	primary metabolic process
GO:0044085	16515	2890	3	1	6683	3	1	false	0.817238147445301	0.956127709461826	0.0	cellular component biogenesis
GO:0046872	16515	1729	3	3	1836	3	1	false	0.8350702121239071	0.956127709461826	1.6689959932889248E-176	metal ion binding
GO:0048856	16515	4812	3	2	5265	2	1	false	0.8353081512711203	0.956127709461826	0.0	anatomical structure development
GO:0051716	16515	5952	3	1	13037	3	2	false	0.8395267692835545	0.956127709461826	0.0	cellular response to stimulus
GO:0008150	16515	13878	3	3	14589	3	1	false	0.8607945342954457	0.9590060392551362	0.0	biological_process
GO:0071704	16515	8995	3	3	9406	3	1	false	0.874545178066278	0.9590060392551362	0.0	organic substance metabolic process
GO:0048513	16515	3125	3	1	4812	2	2	false	0.8771396700504295	0.9590060392551362	0.0	animal organ development
GO:0050896	16515	7281	3	1	13878	3	1	false	0.8926121448533996	0.963081524710247	0.0	response to stimulus
GO:0070011	16515	1042	3	3	1074	3	1	false	0.913172867459303	0.9661195972833025	4.27162281241786E-62	peptidase activity, acting on L-amino acid peptides
GO:0030546	16515	387	3	1	411	1	1	false	0.9416058394160196	0.9661195972833025	2.2796487699229027E-39	signaling receptor activator activity
GO:0050794	16515	8239	3	1	12995	3	2	false	0.9509969671442356	0.9661195972833025	0.0	regulation of cellular process
GO:0005515	16515	5904	3	1	9221	3	1	false	0.9534788150745878	0.9661195972833025	0.0	protein binding
GO:0050789	16515	8917	3	1	13878	3	2	false	0.9543376509749695	0.9661195972833025	0.0	regulation of biological process
GO:0065007	16515	9584	3	1	13878	3	1	false	0.970392899401802	0.970392899401802	0.0	biological regulation
GO:0000000	16515	14589	3	3	0	0	0	true	1.0	1.0	1.0	Gene Ontology
GO:0030198	16515	323	3	3	323	3	1	true	1.0	1.0	1.0	extracellular matrix organization
