## Supplementary File S3 for "PIGNON: A protein-protein interaction-guided functional enrichment analysis for quantitative proteomics": table-mcl2_cluster1132-Parent-Child-Union-Benjamini-Hochberg.txt

ID	Pop.total	Pop.term	Study.total	Study.term	Pop.family	Study.family	nparents	is.trivial	p	p.adjusted	p.min	name
GO:0060089	16515	856	3	2	11969	2	1	false	0.005109288567667195	0.3582091635299169	0.0	molecular transducer activity
GO:0007185	16515	6	3	1	947	1	1	false	0.006335797254486762	0.3582091635299169	1.0142032144657536E-15	transmembrane receptor protein tyrosine phosphatase signaling pathway
GO:0099545	16515	6	3	1	678	1	1	false	0.00884955752212261	0.3582091635299169	7.578595093388345E-15	trans-synaptic signaling by trans-synaptic complex
GO:0097090	16515	11	3	1	2190	2	2	false	0.01002271632134439	0.3582091635299169	7.36537505868335E-30	presynaptic membrane organization
GO:0099068	16515	30	3	1	2737	1	3	false	0.010960906101571816	0.3582091635299169	2.3696776202541994E-71	postsynapse assembly
GO:1905874	16515	14	3	1	1244	1	3	false	0.011254019292604075	0.3582091635299169	4.4137497348154495E-33	regulation of postsynaptic density organization
GO:0099172	16515	38	3	1	6509	2	2	false	0.011642949486053256	0.3582091635299169	7.11171202339065E-101	presynapse organization
GO:0099054	16515	35	3	1	2671	1	3	false	0.013103706476976045	0.3582091635299169	1.5059500216300934E-80	presynapse assembly
GO:0099084	16515	32	3	1	4868	2	2	false	0.013105213299875008	0.3582091635299169	2.946452842870199E-83	postsynaptic specialization organization
GO:0043303	16515	43	3	1	2352	1	7	false	0.018282312925182235	0.44974489795948297	9.48622799299954E-93	mast cell degranulation
GO:0098698	16515	20	3	1	792	1	3	false	0.025252525252518886	0.5021257524748172	3.2860452419039243E-40	postsynaptic specialization assembly
GO:0050866	16515	162	3	1	4778	1	3	false	0.033905399748957815	0.5021257524748172	1.7818206468401713E-306	negative regulation of cell activation
GO:0019975	16515	5	3	1	142	1	1	false	0.03521126760563402	0.5021257524748172	2.2317824940134134E-9	interleukin-17 binding
GO:0019198	16515	17	3	1	837	2	2	false	0.04023254617482509	0.5021257524748172	8.625224650466102E-36	transmembrane receptor protein phosphatase activity
GO:0044091	16515	133	3	1	2890	1	1	false	0.046020761245610345	0.5021257524748172	1.632017344981079E-233	membrane biogenesis
GO:0099560	16515	25	3	1	542	1	2	false	0.04612546125460477	0.5021257524748172	1.2154974703606967E-43	synaptic membrane adhesion
GO:0019955	16515	142	3	1	5904	2	1	false	0.047528483289186935	0.5021257524748172	4.6794337553097165E-290	cytokine binding
GO:0099173	16515	160	3	1	6509	2	2	false	0.04856213933996767	0.5021257524748172	0.0	postsynapse organization
GO:0016358	16515	238	3	1	4812	1	2	false	0.04945968412304025	0.5021257524748172	0.0	dendrite development
GO:0033004	16515	10	3	1	181	1	3	false	0.05524861878453254	0.5021257524748172	1.2384861049537794E-16	negative regulation of mast cell activation
GO:0050803	16515	205	3	1	3583	1	1	false	0.057214624616278936	0.5021257524748172	0.0	regulation of synapse structure or activity
GO:0002683	16515	351	3	1	5907	1	3	false	0.0594210259015311	0.5021257524748172	0.0	negative regulation of immune system process
GO:0071709	16515	128	3	1	3938	2	3	false	0.0639591081110908	0.5021257524748172	1.98190560231517E-244	membrane assembly
GO:1901890	16515	86	3	1	1330	1	4	false	0.06466165413537787	0.5021257524748172	8.973951516721808E-138	positive regulation of cell junction assembly
GO:0097105	16515	10	3	1	153	1	3	false	0.06535947712417949	0.5021257524748172	6.971257730530374E-16	presynaptic membrane assembly
GO:0099150	16515	12	3	1	183	1	3	false	0.06557377049180055	0.5021257524748172	4.908429888125122E-19	regulation of postsynaptic specialization assembly
GO:0030368	16515	5	3	1	75	1	2	false	0.06666666666666646	0.5021257524748172	5.79394752653482E-8	interleukin-17 receptor activity
GO:0007416	16515	148	3	1	2187	1	3	false	0.06767261088244848	0.5021257524748172	2.091315161442376E-234	synapse assembly
GO:0042629	16515	47	3	1	673	1	1	false	0.0698365527488821	0.5021257524748172	1.6225057297813466E-73	mast cell granule
GO:0044089	16515	473	3	1	6743	1	3	false	0.07014681892349488	0.5021257524748172	0.0	positive regulation of cellular component biogenesis
GO:1901888	16515	170	3	1	2388	1	3	false	0.07118927973194454	0.5021257524748172	1.868729334857818E-265	regulation of cell junction assembly
GO:0033003	16515	35	3	1	481	1	2	false	0.07276507276507305	0.5021257524748172	4.8944687562517636E-54	regulation of mast cell activation
GO:0150052	16515	12	3	1	161	1	3	false	0.07453416149068424	0.5021257524748172	2.4035712423740087E-18	regulation of postsynapse assembly
GO:0004721	16515	263	3	1	3180	1	3	false	0.08270440251574912	0.5021257524748172	0.0	phosphoprotein phosphatase activity
GO:0050807	16515	196	3	1	2362	1	3	false	0.08298052497886986	0.5021257524748172	1.4384110403117421E-292	regulation of synapse organization
GO:0002279	16515	44	3	1	519	1	2	false	0.08477842003852176	0.5021257524748172	5.914689965899268E-65	mast cell activation involved in immune response
GO:0045576	16515	52	3	1	604	1	1	false	0.08609271523180356	0.5021257524748172	1.8813870252625077E-76	mast cell activation
GO:0051963	16515	83	3	1	962	1	4	false	0.08627858627861106	0.5021257524748172	3.756289250697311E-122	regulation of synapse assembly
GO:0002448	16515	45	3	1	519	1	1	false	0.08670520231212449	0.5021257524748172	5.603390494009026E-66	mast cell mediated immunity
GO:0032418	16515	70	3	1	807	1	1	false	0.08674101610905519	0.5021257524748172	8.628117213732829E-103	lysosome localization
GO:0051965	16515	51	3	1	581	1	4	false	0.08777969018931064	0.5021257524748172	1.5834248556041149E-74	positive regulation of synapse assembly
GO:0010770	16515	146	3	1	1658	1	4	false	0.08805790108561866	0.5021257524748172	7.382113359938497E-214	positive regulation of cell morphogenesis involved in differentiation
GO:1902115	16515	175	3	1	1973	1	3	false	0.0886974151039693	0.5021257524748172	7.218153431435595E-256	regulation of organelle assembly
GO:0061024	16515	1951	3	2	6509	2	1	false	0.0898111101987478	0.5021257524748172	0.0	membrane organization
GO:0002695	16515	142	3	1	1291	1	4	false	0.1099922540666037	0.6012909888974336	1.503378830864554E-193	negative regulation of leukocyte activation
GO:0099174	16515	23	3	1	204	1	2	false	0.11274509803921522	0.6029411764705858	7.088953961315049E-31	regulation of presynapse organization
GO:0006793	16515	3009	3	2	8863	2	1	false	0.11523582746234717	0.6031492245901576	0.0	phosphorus metabolic process
GO:0004896	16515	75	3	1	1213	2	4	false	0.11988523666886441	0.6068625252298703	1.3169926032966188E-121	cytokine receptor activity
GO:1904889	16515	11	3	1	91	1	2	false	0.1208791208791205	0.6068625252298703	2.1130328957023478E-14	regulation of excitatory synapse assembly
GO:0034329	16515	369	3	1	2840	1	2	false	0.1299295774647928	0.6392535211267806	0.0	cell junction assembly
GO:0051656	16515	691	3	1	4820	1	2	false	0.14336099585058182	0.6628211003986225	0.0	establishment of organelle localization
GO:0050896	16515	7281	3	3	13878	3	1	false	0.14438010959247394	0.6628211003986225	0.0	response to stimulus
GO:0050775	16515	39	3	1	268	1	4	false	0.1455223880596909	0.6628211003986225	7.501426695723511E-48	positive regulation of dendrite morphogenesis
GO:0006470	16515	298	3	1	3885	2	2	false	0.14754508812169953	0.6628211003986225	0.0	protein dephosphorylation
GO:0045597	16515	884	3	1	5910	1	4	false	0.14957698815616752	0.6628211003986225	0.0	positive regulation of cell differentiation
GO:0050839	16515	471	3	1	5904	2	1	false	0.15320100431206904	0.6628211003986225	0.0	cell adhesion molecule binding
GO:1904861	16515	23	3	1	148	1	1	false	0.1554054054054002	0.6628211003986225	1.903945018491498E-27	excitatory synapse assembly
GO:0022604	16515	465	3	1	2863	1	3	false	0.1624170450575632	0.6628211003986225	0.0	regulation of cell morphogenesis
GO:0051962	16515	478	3	1	2932	1	4	false	0.16302864938615794	0.6628211003986225	0.0	positive regulation of nervous system development
GO:0051094	16515	1228	3	1	7511	1	3	false	0.16349354280371506	0.6628211003986225	0.0	positive regulation of developmental process
GO:0005001	16515	17	3	1	102	1	2	false	0.16666666666666616	0.6628211003986225	1.0421883468124559E-19	transmembrane receptor protein tyrosine phosphatase activity
GO:0050865	16515	499	3	1	8443	3	2	false	0.1670524724581894	0.6628211003986225	0.0	regulation of cell activation
GO:0031346	16515	354	3	1	2059	1	3	false	0.1719281204467161	0.6713383750776534	0.0	positive regulation of cell projection organization
GO:1900006	16515	73	3	1	407	1	3	false	0.1793611793611587	0.684597123071455	1.3718503679614936E-82	positive regulation of dendrite development
GO:0034330	16515	618	3	1	6509	2	1	false	0.1808894837383926	0.684597123071455	0.0	cell junction organization
GO:0140029	16515	848	3	1	12841	3	2	false	0.18533363143137765	0.6878983114611222	0.0	exocytic process
GO:0005773	16515	3678	3	2	8452	2	2	false	0.1893379910104127	0.6878983114611222	0.0	vacuole
GO:0007157	16515	43	3	1	225	1	1	false	0.19111111111111764	0.6878983114611222	3.1748109442315296E-47	heterophilic cell-cell adhesion via plasma membrane cell adhesion molecules
GO:0005794	16515	859	3	1	8452	2	3	false	0.19294708736104646	0.6878983114611222	0.0	Golgi apparatus
GO:0051240	16515	1553	3	1	7916	1	3	false	0.19618494189035546	0.6894499386432492	0.0	positive regulation of multicellular organismal process
GO:0048813	16515	144	3	1	680	1	3	false	0.2117647058823903	0.7222198376644388	9.06421590147617E-152	dendrite morphogenesis
GO:0140375	16515	96	3	1	850	2	1	false	0.2132446476824902	0.7222198376644388	1.565058129094839E-129	immune receptor activity
GO:0010769	16515	286	3	1	1297	1	3	false	0.22050886661517055	0.7222198376644388	2.595779349600827E-296	regulation of cell morphogenesis involved in differentiation
GO:0031344	16515	627	3	1	2838	1	2	false	0.2209302325578225	0.7222198376644388	0.0	regulation of cell projection organization
GO:0010720	16515	490	3	1	2161	1	3	false	0.22674687644615604	0.7222198376644388	0.0	positive regulation of cell development
GO:0044087	16515	839	3	1	9710	3	2	false	0.23748681915709907	0.7222198376644388	0.0	regulation of cellular component biogenesis
GO:0022610	16515	1260	3	1	13878	3	1	false	0.24840904693537902	0.7222198376644388	0.0	biological adhesion
GO:0010976	16515	263	3	1	1044	1	4	false	0.2519157088122354	0.7222198376644388	4.282437784198403E-255	positive regulation of neuron projection development
GO:0032989	16515	1057	3	1	7814	2	3	false	0.2522570472547453	0.7222198376644388	0.0	cellular component morphogenesis
GO:0051130	16515	1112	3	1	8217	2	3	false	0.25235864232381633	0.7222198376644388	0.0	positive regulation of cellular component organization
GO:1905606	16515	23	3	1	91	1	3	false	0.25274725274725235	0.7222198376644388	4.742148514151441E-22	regulation of presynapse assembly
GO:0048814	16515	93	3	1	365	1	3	false	0.2547945205479605	0.7222198376644388	2.2628359383821382E-89	regulation of dendrite morphogenesis
GO:0050794	16515	8239	3	3	12995	3	2	false	0.2548219130141133	0.7222198376644388	0.0	regulation of cellular process
GO:0002694	16515	468	3	1	1827	1	3	false	0.25615763546792225	0.7222198376644388	0.0	regulation of leukocyte activation
GO:0045666	16515	337	3	1	1301	1	3	false	0.2590315142199278	0.7222198376644388	2.4E-322	positive regulation of neuron differentiation
GO:0070925	16515	771	3	1	5515	2	2	false	0.26007870512311754	0.7222198376644388	0.0	organelle assembly
GO:0050789	16515	8917	3	3	13878	3	2	false	0.26523046784051957	0.7222198376644388	0.0	regulation of biological process
GO:0001775	16515	1263	3	1	12841	3	1	false	0.26701847533669537	0.7222198376644388	0.0	cell activation
GO:0043412	16515	3949	3	2	7606	2	1	false	0.2695310097224153	0.7222198376644388	0.0	macromolecule modification
GO:0098978	16515	331	3	1	1222	1	1	false	0.2708674304420375	0.7222198376644388	3.922962351009685E-309	glutamatergic synapse
GO:0016311	16515	451	3	1	2991	2	1	false	0.2788778822525655	0.7222198376644388	0.0	dephosphorylation
GO:0050769	16515	427	3	1	1522	1	4	false	0.2805519053874188	0.7222198376644388	0.0	positive regulation of neurogenesis
GO:0050773	16515	150	3	1	529	1	2	false	0.2835538752362843	0.7222198376644388	2.660079483407983E-136	regulation of dendrite development
GO:0140352	16515	1405	3	1	13247	3	2	false	0.285650260667462	0.7222198376644388	0.0	export from cell
GO:0007165	16515	4610	3	2	12851	3	5	false	0.2937143213818386	0.7222198376644388	0.0	signal transduction
GO:0051640	16515	807	3	1	2730	1	1	false	0.295604395603829	0.7222198376644388	0.0	organelle localization
GO:0016788	16515	1001	3	1	3358	1	1	false	0.29809410363316363	0.7222198376644388	0.0	hydrolase activity, acting on ester bonds
GO:0051960	16515	821	3	1	2749	1	2	false	0.2986540560206376	0.7222198376644388	0.0	regulation of nervous system development
GO:0022603	16515	970	3	1	3247	1	2	false	0.2987372959656393	0.7222198376644388	0.0	regulation of anatomical structure morphogenesis
GO:0098742	16515	225	3	1	745	1	1	false	0.30201342281867893	0.7222198376644388	2.012188514448222E-197	cell-cell adhesion via plasma-membrane adhesion molecules
GO:0046907	16515	1873	3	1	11294	2	3	false	0.304189793287323	0.7222198376644388	0.0	intracellular transport
GO:0023052	16515	5095	3	2	13878	3	1	false	0.3053701129467339	0.7222198376644388	0.0	signaling
GO:0002263	16515	642	3	1	2060	1	3	false	0.311650485436776	0.7222198376644388	0.0	cell activation involved in immune response
GO:0046903	16515	1477	3	1	4702	1	1	false	0.3141216503625501	0.7222198376644388	0.0	secretion
GO:0023014	16515	859	3	1	4966	2	2	false	0.31606051056364676	0.7222198376644388	0.0	signal transduction by protein phosphorylation
GO:0007166	16515	2604	3	2	4610	2	1	false	0.3190123633433966	0.7222198376644388	0.0	cell surface receptor signaling pathway
GO:0099536	16515	688	3	1	2147	1	2	false	0.3204471355378102	0.7222198376644388	0.0	synaptic signaling
GO:0065007	16515	9584	3	3	13878	3	1	false	0.32931968937529044	0.7222198376644388	0.0	biological regulation
GO:0000139	16515	665	3	1	2012	1	2	false	0.33051689860820016	0.7222198376644388	0.0	Golgi membrane
GO:0006887	16515	848	3	1	2563	1	3	false	0.3308622707766385	0.7222198376644388	0.0	exocytosis
GO:0000323	16515	673	3	1	3678	2	1	false	0.33251878178705185	0.7222198376644388	0.0	lytic vacuole
GO:0060284	16515	839	3	1	2508	1	2	false	0.33452950558254696	0.7222198376644388	0.0	regulation of cell development
GO:0000904	16515	692	3	1	2048	1	2	false	0.33789062500004996	0.7222198376644388	0.0	cell morphogenesis involved in differentiation
GO:0000165	16515	840	3	1	2466	1	2	false	0.34063260340578416	0.7222198376644388	0.0	MAPK cascade
GO:0048284	16515	909	3	1	4814	2	1	false	0.3420257471558636	0.7222198376644388	0.0	organelle fusion
GO:0019538	16515	5250	3	2	8935	2	3	false	0.34521954132159616	0.7222198376644388	0.0	protein metabolic process
GO:2000026	16515	1794	3	1	5196	1	3	false	0.345265588914855	0.7222198376644388	0.0	regulation of multicellular organismal development
GO:0035335	16515	104	3	1	298	1	1	false	0.3489932885906464	0.7222198376644388	4.012071207012672E-83	peptidyl-tyrosine dephosphorylation
GO:0007154	16515	5113	3	2	12841	3	1	false	0.34936650683767567	0.7222198376644388	0.0	cell communication
GO:0048858	16515	618	3	1	1730	1	3	false	0.3572254335257796	0.7323121387278483	0.0	cell projection morphogenesis
GO:0002682	16515	1311	3	1	9249	3	2	false	0.3678419453544858	0.7450703288674468	0.0	regulation of immune system process
GO:0034097	16515	1093	3	1	2958	1	1	false	0.36950642325946553	0.7450703288674468	0.0	response to cytokine
GO:0030182	16515	1250	3	1	3328	1	2	false	0.37560096153843164	0.7455652949041143	0.0	neuron differentiation
GO:0048468	16515	1897	3	1	5006	1	3	false	0.3789452656821435	0.7455652949041143	0.0	cell development
GO:0099175	16515	95	3	1	250	1	2	false	0.38000000000002204	0.7455652949041143	1.530279701804826E-71	regulation of postsynapse organization
GO:0043299	16515	502	3	1	1308	1	2	false	0.38379204892976326	0.7455652949041143	0.0	leukocyte degranulation
GO:0004725	16515	102	3	1	265	1	2	false	0.3849056603773273	0.7455652949041143	3.9989097734914975E-76	protein tyrosine phosphatase activity
GO:0022008	16515	1450	3	1	3721	1	2	false	0.3896801934959465	0.7460572860053207	0.0	neurogenesis
GO:0033043	16515	1180	3	1	5370	2	2	false	0.3912251621735219	0.7460572860053207	0.0	regulation of organelle organization
GO:0030030	16515	1456	3	1	6509	2	1	false	0.397369893868878	0.7519461068595691	0.0	cell projection organization
GO:0010975	16515	467	3	1	1149	1	3	false	0.40644038294169643	0.7529403672875217	0.0	regulation of neuron projection development
GO:0071345	16515	1013	3	1	2479	1	2	false	0.4086325131104273	0.7529403672875217	0.0	cellular response to cytokine stimulus
GO:0005515	16515	5904	3	2	9221	2	1	false	0.40993045912445397	0.7529403672875217	0.0	protein binding
GO:0006906	16515	890	3	1	2170	1	3	false	0.4101382488476744	0.7529403672875217	0.0	vesicle fusion
GO:0030054	16515	1821	3	1	10934	3	1	false	0.4210739562695423	0.7630330884110009	0.0	cell junction
GO:0120035	16515	617	3	1	1447	1	2	false	0.4263994471319837	0.7630330884110009	0.0	regulation of plasma membrane bounded cell projection organization
GO:0002252	16515	1079	3	1	2527	1	1	false	0.42698852394095627	0.7630330884110009	0.0	immune effector process
GO:0045321	16515	1132	3	1	2605	1	2	false	0.43454894433802654	0.7630330884110009	0.0	leukocyte activation
GO:0051716	16515	5952	3	2	13037	3	2	false	0.4349792601163406	0.7630330884110009	0.0	cellular response to stimulus
GO:0019221	16515	706	3	1	2821	2	2	false	0.4379652605448214	0.7630330884110009	0.0	cytokine-mediated signaling pathway
GO:0044267	16515	4687	3	2	7022	2	2	false	0.4454894664174202	0.7630330884110009	0.0	cellular protein metabolic process
GO:0045664	16515	602	3	1	1345	1	2	false	0.4475836431225906	0.7630330884110009	0.0	regulation of neuron differentiation
GO:0009653	16515	2361	3	1	5265	1	2	false	0.448433048434521	0.7630330884110009	0.0	anatomical structure morphogenesis
GO:0016192	16515	2128	3	1	4702	1	1	false	0.45257337303454787	0.7630330884110009	0.0	vesicle-mediated transport
GO:0045595	16515	1604	3	1	8813	3	3	false	0.45270577477285956	0.7630330884110009	0.0	regulation of cell differentiation
GO:0002376	16515	2527	3	1	13878	3	1	false	0.45285703621140705	0.7630330884110009	0.0	immune system process
GO:0050767	16515	737	3	1	1592	1	4	false	0.4629396984927175	0.7644464067036347	0.0	regulation of neurogenesis
GO:0051641	16515	2730	3	1	5875	1	1	false	0.46468085106490864	0.7644464067036347	0.0	cellular localization
GO:1901564	16515	6170	3	2	9003	2	2	false	0.4696492958551283	0.7644464067036347	0.0	organonitrogen compound metabolic process
GO:0097107	16515	17	3	1	36	1	3	false	0.4722222222222223	0.7644464067036347	1.163129276491937E-10	postsynaptic density assembly
GO:0048667	16515	545	3	1	1154	1	2	false	0.4722703639515174	0.7644464067036347	0.0	cell morphogenesis involved in neuron differentiation
GO:0071840	16515	6683	3	2	13878	3	1	false	0.47234086918273366	0.7644464067036347	0.0	cellular component organization or biogenesis
GO:0007399	16515	1971	3	1	4127	1	1	false	0.4775866246659873	0.7667795639105636	0.0	nervous system development
GO:0140096	16515	3053	3	1	6357	1	1	false	0.4802579833254222	0.7667795639105636	0.0	catalytic activity, acting on a protein
GO:0036211	16515	3764	3	2	5415	2	2	false	0.483133465065599	0.7667795639105636	0.0	protein modification process
GO:0004888	16515	596	3	2	850	2	1	false	0.4914016489990232	0.7749026003446136	2.4718895390397115E-224	transmembrane signaling receptor activity
GO:0016043	16515	6509	3	2	12854	3	2	false	0.5095692309747943	0.7836709651565863	0.0	cellular component organization
GO:0016050	16515	1460	3	1	4814	2	1	false	0.5146280616695884	0.7836709651565863	0.0	vesicle organization
GO:0048666	16515	1027	3	1	1990	1	2	false	0.5160804020101041	0.7836709651565863	0.0	neuron development
GO:0044260	16515	6589	3	2	9167	2	2	false	0.516613812783276	0.7836709651565863	0.0	cellular macromolecule metabolic process
GO:0035556	16515	2462	3	1	11378	3	2	false	0.5188496941832824	0.7836709651565863	0.0	intracellular signal transduction
GO:0099151	16515	11	3	1	21	1	4	false	0.5238095238095232	0.7836709651565863	2.835142154027613E-6	regulation of postsynaptic density assembly
GO:0051128	16515	2242	3	1	10141	3	2	false	0.52746114952122	0.7836709651565863	0.0	regulation of cellular component organization
GO:0016787	16515	3358	3	1	6357	1	1	false	0.5282365895857171	0.7836709651565863	0.0	hydrolase activity
GO:0006955	16515	1668	3	1	7504	3	2	false	0.5296536948269346	0.7836709651565863	0.0	immune response
GO:0005737	16515	6076	3	2	11683	3	2	false	0.5300942492588145	0.7836709651565863	0.0	cytoplasm
GO:0002274	16515	604	3	1	1132	1	1	false	0.5335689045936902	0.7836709651565863	0.0	myeloid leukocyte activation
GO:0005575	16515	11845	3	3	14589	3	1	false	0.5351899274240102	0.7836709651565863	0.0	cellular_component
GO:0050793	16515	2287	3	1	9945	3	2	false	0.5434455382277547	0.7878155926670086	0.0	regulation of developmental process
GO:0006996	16515	4814	3	2	6509	2	1	false	0.5469657491843531	0.7878155926670086	0.0	organelle organization
GO:0007267	16515	1687	3	1	5153	2	2	false	0.5476279119758475	0.7878155926670086	0.0	cell-cell signaling
GO:0031090	16515	3159	3	1	9284	2	2	false	0.5647710326371135	0.804483467595736	0.0	organelle membrane
GO:0002366	16515	641	3	1	1133	1	2	false	0.5657546337157006	0.804483467595736	0.0	leukocyte activation involved in immune response
GO:0042578	16515	571	3	1	1001	1	1	false	0.5704295704295185	0.8064693926762158	3.8920527776558893E-296	phosphoric ester hydrolase activity
GO:0005488	16515	9221	3	2	11969	2	1	false	0.5935119881858022	0.8202779083622344	0.0	binding
GO:0098609	16515	745	3	1	1255	1	1	false	0.5936254980083338	0.8202779083622344	0.0	cell-cell adhesion
GO:0007167	16515	947	3	1	2604	2	1	false	0.5951746566768743	0.8202779083622344	0.0	enzyme linked receptor protein signaling pathway
GO:0098588	16515	1881	3	1	3159	1	1	false	0.5954415954409462	0.8202779083622344	0.0	bounding membrane of organelle
GO:0031175	16515	915	3	1	1533	1	2	false	0.5968688845399999	0.8202779083622344	0.0	neuron projection development
GO:0032990	16515	638	3	1	1057	1	1	false	0.6035950804161297	0.8249132765687106	2.1711294386699665E-307	cell part morphogenesis
GO:0050808	16515	377	3	1	618	1	1	false	0.6100323624595061	0.8251670086644839	9.974271446309599E-179	synapse organization
GO:0048869	16515	3513	3	1	13027	3	2	false	0.6104894129143742	0.8251670086644839	0.0	cellular developmental process
GO:0016791	16515	390	3	1	631	1	2	false	0.6180665610141629	0.8290999657792067	1.7724745606628105E-181	phosphatase activity
GO:0051239	16515	2782	3	1	10089	3	2	false	0.6201398118023336	0.8290999657792067	0.0	regulation of multicellular organismal process
GO:0002443	16515	689	3	1	1079	1	1	false	0.6385542168672046	0.8452633749413925	1.0361788699599989E-305	leukocyte mediated immunity
GO:0022607	16515	2668	3	1	6683	2	2	false	0.6391015761751991	0.8452633749413925	0.0	cellular component assembly
GO:0006464	16515	3764	3	2	4687	2	2	false	0.644891414680917	0.8483598289385327	0.0	cellular protein modification process
GO:0048812	16515	604	3	1	927	1	2	false	0.6515641855448621	0.8511740297149629	1.979770327319711E-259	neuron projection morphogenesis
GO:0043227	16515	7507	3	2	9283	2	1	false	0.6539507789273495	0.8511740297149629	0.0	membrane-bounded organelle
GO:0043231	16515	7335	3	2	9029	2	2	false	0.6599481570113728	0.8544591927620931	0.0	intracellular membrane-bounded organelle
GO:0045202	16515	1222	3	1	1821	1	1	false	0.6710598572206609	0.8642969888810605	0.0	synapse
GO:0044085	16515	2890	3	1	6683	2	1	false	0.6779129683640159	0.8669102910962456	0.0	cellular component biogenesis
GO:0012505	16515	3456	3	1	10934	3	3	false	0.680136935697461	0.8669102910962456	0.0	endomembrane system
GO:0048523	16515	4164	3	1	12864	3	3	false	0.6906991022846116	0.8707334452299019	0.0	negative regulation of cellular process
GO:0007275	16515	4343	3	1	6284	1	2	false	0.6911203055396322	0.8707334452299019	0.0	multicellular organism development
GO:0006468	16515	1849	3	1	4070	2	2	false	0.702272168724123	0.8707334452299019	0.0	protein phosphorylation
GO:0070887	16515	2939	3	1	6418	2	2	false	0.7061996868390105	0.8707334452299019	0.0	cellular response to chemical stimulus
GO:0048519	16515	4686	3	1	13878	3	2	false	0.7094629446470648	0.8707334452299019	0.0	negative regulation of biological process
GO:0002275	16515	511	3	1	720	1	2	false	0.7097222222221098	0.8707334452299019	1.3157014001705533E-187	myeloid cell activation involved in immune response
GO:0043229	16515	9004	3	2	10673	2	2	false	0.711689257491939	0.8707334452299019	0.0	intracellular organelle
GO:0071310	16515	2428	3	1	3396	1	2	false	0.7149587750292418	0.8707334452299019	0.0	cellular response to organic substance
GO:0043170	16515	7606	3	2	8995	2	1	false	0.7149925038066675	0.8707334452299019	0.0	macromolecule metabolic process
GO:0048522	16515	4621	3	1	12886	3	3	false	0.7361739634427935	0.8921122906745181	0.0	positive regulation of cellular process
GO:0061025	16515	959	3	1	1951	2	1	false	0.7415994427572395	0.8924136955970431	0.0	membrane fusion
GO:0002444	16515	519	3	1	689	1	1	false	0.7532656023224126	0.8924136955970431	1.8541720097934E-166	myeloid leukocyte mediated immunity
GO:0065008	16515	3583	3	1	9584	3	1	false	0.7545577749466303	0.8924136955970431	0.0	regulation of biological quality
GO:0008152	16515	9406	3	2	13878	3	1	false	0.7554272586716739	0.8924136955970431	0.0	metabolic process
GO:0044237	16515	8863	3	2	13059	3	2	false	0.7566404482605247	0.8924136955970431	0.0	cellular metabolic process
GO:0032502	16515	5265	3	1	13878	3	1	false	0.7609849240888042	0.8924136955970431	0.0	developmental process
GO:0048518	16515	5275	3	1	13878	3	2	false	0.76181656941211	0.8924136955970431	0.0	positive regulation of biological process
GO:0010033	16515	2958	3	1	3829	1	1	false	0.7725254635656792	0.9006694978064317	0.0	response to organic substance
GO:0003824	16515	6357	3	1	11969	2	1	false	0.7801742904959434	0.9041576920593644	0.0	catalytic activity
GO:0006807	16515	8339	3	2	9406	2	1	false	0.7859810771650153	0.9041576920593644	0.0	nitrogen compound metabolic process
GO:0110165	16515	10934	3	3	11845	3	1	false	0.786543683336195	0.9041576920593644	0.0	cellular anatomical entity
GO:0009987	16515	12841	3	3	13878	3	1	false	0.7921516040267216	0.9063688120491791	0.0	cellular process
GO:0051179	16515	5875	3	1	13878	3	1	false	0.808261700330652	0.9205202698210203	0.0	localization
GO:0051234	16515	4792	3	1	5875	1	1	false	0.8156595744665065	0.9242501967885705	0.0	establishment of localization
GO:0032501	16515	6028	3	1	13878	3	1	false	0.8190509873980014	0.9242501967885705	0.0	multicellular organismal process
GO:0044238	16515	8708	3	2	9406	2	1	false	0.8570836107254336	0.9581694816139351	0.0	primary metabolic process
GO:0048731	16515	4127	3	1	4812	1	2	false	0.8576475477984249	0.9581694816139351	0.0	system development
GO:0008150	16515	13878	3	3	14589	3	1	false	0.8607945342954457	0.9581694816139351	0.0	biological_process
GO:0005886	16515	5537	3	1	6400	1	2	false	0.8651562500031486	0.9586866554088944	0.0	plasma membrane
GO:0045055	16515	744	3	1	848	1	1	false	0.877358490565866	0.9678483797273679	2.0969965795055626E-136	regulated exocytosis
GO:0071944	16515	5612	3	1	10934	3	1	false	0.8847179420271659	0.9716098827619769	0.0	cell periphery
GO:0042221	16515	3829	3	1	7281	3	1	false	0.893477656671982	0.9742542733720917	0.0	response to chemical
GO:0032940	16515	1368	3	1	1513	1	2	false	0.9041639127564974	0.9742542733720917	8.433213512315943E-207	secretion by cell
GO:0000902	16515	960	3	1	1057	1	1	false	0.9082308420055522	0.9742542733720917	4.187268842637695E-140	cell morphogenesis
GO:0090174	16515	890	3	1	977	1	2	false	0.9109518935511326	0.9742542733720917	8.266259420119767E-127	organelle membrane fusion
GO:0048856	16515	4812	3	1	5265	1	1	false	0.9139601139625344	0.9742542733720917	0.0	anatomical structure development
GO:0071704	16515	8995	3	2	9406	2	1	false	0.9145138279251911	0.9742542733720917	0.0	organic substance metabolic process
GO:0003674	16515	11969	3	2	14589	3	1	false	0.9148485249957446	0.9742542733720917	0.0	molecular_function
GO:0016020	16515	6329	3	1	10934	3	1	false	0.925322824442113	0.9811612707446543	0.0	membrane
GO:0016310	16515	2217	3	1	2991	2	1	false	0.9330989624371364	0.9824400989511416	0.0	phosphorylation
GO:0097106	16515	30	3	1	32	1	1	false	0.9375000000000068	0.9824400989511416	0.0020161290322580692	postsynaptic density organization
GO:0043226	16515	9283	3	2	10934	3	1	false	0.938509850624058	0.9824400989511416	0.0	organelle
GO:0030154	16515	3328	3	1	3513	1	1	false	0.9473384571602879	0.9848361816641701	6.4067112836E-314	cell differentiation
GO:0048699	16515	1380	3	1	1450	1	1	false	0.9517241379311188	0.9848361816641701	3.2946673344839256E-121	generation of neurons
GO:0099500	16515	848	3	1	890	1	2	false	0.9528089887645222	0.9848361816641701	5.0133519213091185E-73	vesicle fusion to plasma membrane
GO:0005622	16515	10525	3	2	11845	3	1	false	0.9655311321890564	0.9938102866883175	0.0	intracellular
GO:0006810	16515	4702	3	1	4792	1	1	false	0.9812186978288634	0.9961686324443719	1.9528703698435357E-193	transport
GO:0099537	16515	678	3	1	688	1	1	false	0.9854651162789891	0.9961686324443719	1.6308581617624151E-22	trans-synaptic signaling
GO:0038023	16515	850	3	2	856	2	1	false	0.986022298737141	0.9961686324443719	1.862586969397614E-15	signaling receptor activity
GO:0120036	16515	1437	3	1	1456	1	1	false	0.9869505494513129	0.9961686324443719	1.0870553178834464E-43	plasma membrane bounded cell projection organization
GO:0006796	16515	2991	3	2	3009	2	1	false	0.9880697004732796	0.9961686324443719	1.6476590431454356E-47	phosphate-containing compound metabolic process
GO:0007155	16515	1255	3	1	1260	1	1	false	0.9960317460319057	0.9967637540452995	3.808723211297523E-14	cell adhesion
GO:0120039	16515	616	3	1	618	1	1	false	0.9967637540452995	0.9967637540452995	5.24513120695616E-6	plasma membrane bounded cell projection morphogenesis
GO:0000000	16515	14589	3	3	0	0	0	true	1.0	1.0	1.0	Gene Ontology
GO:0005764	16515	673	3	1	673	1	1	true	1.0	1.0	1.0	lysosome
