## Supplementary File S3 for "PIGNON: A protein-protein interaction-guided functional enrichment analysis for quantitative proteomics": table-mcl2_cluster1133-Parent-Child-Union-Benjamini-Hochberg.txt

ID	Pop.total	Pop.term	Study.total	Study.term	Pop.family	Study.family	nparents	is.trivial	p	p.adjusted	p.min	name
GO:0006903	16515	418	3	3	12903	3	3	false	3.376249689902447E-5	0.005874674460430258	0.0	vesicle targeting
GO:0044782	16515	353	3	3	5329	3	2	false	2.8835789872464965E-4	0.011785628276664028	0.0	cilium organization
GO:0005929	16515	647	3	3	9587	3	3	false	3.0604426390413303E-4	0.011785628276664028	0.0	cilium
GO:0005815	16515	738	3	3	10934	3	2	false	3.0632583311719283E-4	0.011785628276664028	0.0	microtubule organizing center
GO:0007017	16515	896	3	3	12841	3	1	false	3.386674792144836E-4	0.011785628276664028	0.0	microtubule-based process
GO:0022406	16515	171	3	2	12841	3	1	false	5.242935466865308E-4	0.015204512853909393	0.0	membrane docking
GO:0099111	16515	440	3	3	4764	3	2	false	7.829780403014006E-4	0.01946259700177767	0.0	microtubule-based transport
GO:0005623	16515	1465	3	3	11845	3	1	false	0.0018885471607278331	0.03510477071529454	0.0	cell
GO:0035082	16515	338	3	3	2681	3	3	false	0.001988298372009857	0.03510477071529454	0.0	axoneme assembly
GO:1905349	16515	338	3	3	2668	3	2	false	0.002017515558350261	0.03510477071529454	0.0	ciliary transition zone assembly
GO:0005814	16515	610	3	3	4526	3	2	false	0.002437782625906176	0.036448282455778684	0.0	centriole
GO:0030990	16515	647	3	3	4639	3	1	false	0.002702117938276086	0.036448282455778684	0.0	intraciliary transport particle
GO:0070925	16515	771	3	3	5515	3	2	false	0.002723147539799557	0.036448282455778684	0.0	organelle assembly
GO:0051656	16515	691	3	3	4820	3	2	false	0.002935456167345629	0.03648352665129567	0.0	establishment of organelle localization
GO:0051649	16515	801	3	3	5310	3	3	false	0.003421614847315543	0.039690732228860305	0.0	establishment of localization in cell
GO:0006928	16515	2076	3	3	12841	3	1	false	0.00422045363643307	0.04347656173092044	0.0	movement of cell or subcellular component
GO:0008092	16515	957	3	3	5904	3	1	false	0.004247710054170388	0.04347656173092044	0.0	cytoskeletal protein binding
GO:0046907	16515	1873	3	3	11294	3	3	false	0.004555010980737778	0.044031772813798525	0.0	intracellular transport
GO:0042995	16515	1906	3	3	10934	3	1	false	0.005290135300371416	0.04844650222445402	0.0	cell projection
GO:0030031	16515	584	3	3	3268	3	2	false	0.005682730021107445	0.04943975118363477	0.0	cell projection assembly
GO:0099118	16515	358	3	3	1952	3	2	false	0.006126741354866892	0.05076442836889711	0.0	microtubule-based protein transport
GO:0031503	16515	549	3	3	2531	3	1	false	0.010161989307112946	0.08037209724716603	0.0	protein-containing complex localization
GO:0030030	16515	1456	3	3	6509	3	1	false	0.011174964502982573	0.0845410358051725	0.0	cell projection organization
GO:0007018	16515	540	3	3	2358	3	2	false	0.011958759480843783	0.08670100623611743	0.0	microtubule-based movement
GO:0006858	16515	23	3	1	5086	3	2	false	0.01350803892177818	0.09401595089557613	1.539833944982433E-63	extracellular transport
GO:0030705	16515	465	3	3	1873	3	1	false	0.015227707116667643	0.09619881013261741	0.0	cytoskeleton-dependent intracellular transport
GO:1990845	16515	147	3	1	9406	1	1	false	0.015628322347455845	0.09619881013261741	0.0	adaptive thermogenesis
GO:0098840	16515	358	3	3	1417	3	3	false	0.01602550401318684	0.09619881013261741	0.0	protein transport along microtubule
GO:0051726	16515	1069	3	2	8439	2	2	false	0.016033135022102903	0.09619881013261741	0.0	regulation of cell cycle
GO:0120161	16515	137	3	1	7411	1	4	false	0.01848603427336643	0.10721899878552528	1.192003779901721E-295	regulation of cold-induced thermogenesis
GO:0034451	16515	92	3	1	10934	3	2	false	0.02503283693802972	0.13314378672185476	4.9410897715415815E-230	centriolar satellite
GO:0051640	16515	807	3	3	2730	3	1	false	0.025762850194921017	0.13314378672185476	0.0	organelle localization
GO:0120162	16515	92	3	1	3527	1	4	false	0.026084491068910042	0.13314378672185476	1.792333024869367E-184	positive regulation of cold-induced thermogenesis
GO:0061512	16515	353	3	3	1178	3	1	false	0.026748252257743837	0.13314378672185476	1.681023134525E-311	protein localization to cilium
GO:0007010	16515	1441	3	3	4814	3	1	false	0.026781796179683428	0.13314378672185476	0.0	cytoskeleton organization
GO:0048193	16515	665	3	3	2128	3	1	false	0.030422918875289532	0.14704410789723274	0.0	Golgi vesicle transport
GO:0022402	16515	1438	3	2	12841	3	2	false	0.03479518938736275	0.1636314311730032	0.0	cell cycle process
GO:0060271	16515	338	3	3	1013	3	8	false	0.03692706280802527	0.16908707706832624	2.7992624423356037E-279	cilium assembly
GO:0007049	16515	1553	3	2	12841	3	1	false	0.040323233456314334	0.1799036569589409	0.0	cell cycle
GO:0000922	16515	159	3	1	10934	3	2	false	0.04299794752151688	0.18704107171859843	0.0	spindle pole
GO:0007099	16515	34	3	1	1439	2	3	false	0.046712821162175164	0.19824465566386534	1.8481552335324702E-69	centriole replication
GO:0015631	16515	354	3	3	957	3	1	false	0.05034396644257819	0.20856786097639538	5.238274028515363E-273	tubulin binding
GO:0098590	16515	2390	3	3	6329	3	2	false	0.05380826298071116	0.21773576182892426	0.0	plasma membrane region
GO:0031023	16515	125	3	1	6588	3	3	false	0.055856798340846295	0.2208882479842558	2.784338380726439E-268	microtubule organizing center organization
GO:0045184	16515	1978	3	3	5129	3	2	false	0.0573028026770195	0.22157083701780877	0.0	establishment of protein localization
GO:0032991	16515	4639	3	3	11845	3	1	false	0.060047788813064225	0.22603907158394204	0.0	protein-containing complex
GO:0120031	16515	570	3	3	1446	3	2	false	0.06105653083014526	0.22603907158394204	0.0	plasma membrane bounded cell projection assembly
GO:0022607	16515	2668	3	3	6683	3	2	false	0.06358425422284934	0.22926306113076633	0.0	cellular component assembly
GO:0042073	16515	344	3	3	856	3	4	false	0.06456258618050316	0.22926306113076633	1.204155483386331E-249	intraciliary transport
GO:0032886	16515	204	3	1	8500	3	2	false	0.0702938944453118	0.24462275266968503	0.0	regulation of microtubule-based process
GO:0051179	16515	5875	3	3	13878	3	1	false	0.0758429210645628	0.2587582012790966	0.0	localization
GO:0044085	16515	2890	3	3	6683	3	1	false	0.08082080453225977	0.26853826719133117	0.0	cellular component biogenesis
GO:0005856	16515	1977	3	3	4526	3	1	false	0.08327314749745601	0.26853826719133117	0.0	cytoskeleton
GO:0032970	16515	356	3	1	8362	2	2	false	0.08333946223179244	0.26853826719133117	0.0	regulation of actin filament-based process
GO:0060287	16515	10	3	1	117	1	2	false	0.08547008547008418	0.2703962703962663	1.1211251798382771E-14	epithelial cilium movement involved in determination of left/right asymmetry
GO:0051298	16515	64	3	1	1438	2	2	false	0.08706130353863198	0.27051190742360653	4.215717120503981E-113	centrosome duplication
GO:0016192	16515	2128	3	3	4702	3	1	false	0.09262572915695187	0.2792176880875641	0.0	vesicle-mediated transport
GO:0000226	16515	727	3	3	1603	3	2	false	0.09307256269585469	0.2792176880875641	0.0	microtubule cytoskeleton organization
GO:0071705	16515	2183	3	3	4702	3	1	false	0.09999848344333055	0.2866792981299956	0.0	nitrogen compound transport
GO:0051641	16515	2730	3	3	5875	3	1	false	0.1002787091285842	0.2866792981299956	0.0	cellular localization
GO:0046599	16515	20	3	1	199	1	3	false	0.10050251256281456	0.2866792981299956	6.8859662882734125E-28	regulation of centriole replication
GO:0140056	16515	162	3	2	814	3	2	false	0.10270357808212097	0.2882326223595008	1.0926792086233679E-175	organelle localization by membrane tethering
GO:0032231	16515	94	3	1	881	1	3	false	0.10669693530078701	0.2902363631844426	2.779076391544994E-129	regulation of actin filament bundle assembly
GO:0006886	16515	1362	3	3	2870	3	3	false	0.10675360484945016	0.2902363631844426	0.0	intracellular protein transport
GO:0033036	16515	2808	3	3	5875	3	1	false	0.1091252794366004	0.2921199787995149	0.0	macromolecule localization
GO:0071840	16515	6683	3	3	13878	3	1	false	0.11164329395775294	0.2943323204340759	0.0	cellular component organization or biogenesis
GO:0003351	16515	20	3	1	503	3	3	false	0.11482361882336416	0.2981986518696323	3.318749530325683E-36	epithelial cilium movement involved in extracellular fluid movement
GO:0043228	16515	4536	3	3	9283	3	1	false	0.11662916487420302	0.2984334512957548	0.0	non-membrane-bounded organelle
GO:0007389	16515	379	3	1	6028	2	2	false	0.12180324571300731	0.3054698317625623	0.0	pattern specification process
GO:0001578	16515	363	3	3	727	3	1	false	0.1239690746098015	0.3054698317625623	4.791460585513317E-218	microtubule bundle formation
GO:0046605	16515	52	3	1	808	2	3	false	0.12464573594909152	0.3054698317625623	2.81590268849476E-83	regulation of centrosome cycle
GO:0043232	16515	4526	3	3	9010	3	2	false	0.12671440072788054	0.30582769786568226	0.0	intracellular non-membrane-bounded organelle
GO:0016043	16515	6509	3	3	12854	3	2	false	0.12981626285932926	0.30582769786568226	0.0	cellular component organization
GO:0098534	16515	37	3	1	813	3	2	false	0.13056532787247288	0.30582769786568226	6.708146557004631E-65	centriole assembly
GO:0048871	16515	444	3	1	6507	2	2	false	0.13182228356279407	0.30582769786568226	0.0	multicellular organismal homeostasis
GO:0071944	16515	5612	3	3	10934	3	1	false	0.1351769837443055	0.30827263682592165	0.0	cell periphery
GO:1902903	16515	333	3	1	2441	1	2	false	0.13641950020457452	0.30827263682592165	0.0	regulation of supramolecular fiber organization
GO:0097711	16515	95	3	2	402	3	2	false	0.14042970930879953	0.3132662746119374	7.347966191691886E-95	ciliary basal body-plasma membrane docking
GO:0048285	16515	1165	3	2	4814	3	1	false	0.14729075303337705	0.32441254465579245	0.0	organelle fission
GO:0071702	16515	2495	3	3	4702	3	1	false	0.1493201933787548	0.32477142059879166	0.0	organic substance transport
GO:0007098	16515	116	3	1	1442	2	2	false	0.1544677807924881	0.32964108864026853	1.430067185008574E-174	centrosome cycle
GO:0051017	16515	146	3	1	2669	3	2	false	0.1553480992442645	0.32964108864026853	3.781777130471261E-245	actin filament bundle assembly
GO:0030029	16515	719	3	1	12841	3	1	false	0.15875928822222804	0.33282067651406844	0.0	actin filament-based process
GO:0044770	16515	577	3	2	1438	2	1	false	0.16083576993097992	0.3331598091427441	0.0	cell cycle phase transition
GO:0010389	16515	188	3	2	452	2	3	false	0.1724584502482552	0.3517352834803072	1.3873656909454566E-132	regulation of G2/M transition of mitotic cell cycle
GO:0005576	16515	681	3	1	10934	3	1	false	0.17546755859952162	0.3517352834803072	0.0	extracellular region
GO:0051650	16515	503	3	3	897	3	3	false	0.1758676417401536	0.3517352834803072	2.696098455078724E-266	establishment of vesicle localization
GO:0000086	16515	239	3	2	554	2	2	false	0.1856692409633958	0.3641854084207737	9.25557454750491E-164	G2/M transition of mitotic cell cycle
GO:1902749	16515	204	3	2	472	2	2	false	0.1862787433876371	0.3641854084207737	1.7190669391545322E-139	regulation of cell cycle G2/M phase transition
GO:0016020	16515	6329	3	3	10934	3	1	false	0.19390158536551774	0.37487639837333425	0.0	membrane
GO:0044839	16515	257	3	2	577	2	1	false	0.19795879067982725	0.3754889589030853	1.8993121316384521E-171	cell cycle G2/M phase transition
GO:0033365	16515	1178	3	3	2012	3	1	false	0.2004901176225226	0.3754889589030853	0.0	protein localization to organelle
GO:0010564	16515	696	3	2	1553	2	2	false	0.20069237458613182	0.3754889589030853	0.0	regulation of cell cycle process
GO:0016197	16515	219	3	1	2986	3	2	false	0.2043473512413934	0.37825999059577076	0.0	endosomal transport
GO:0070727	16515	2015	3	3	3370	3	2	false	0.2136364225634911	0.38292133524087285	0.0	cellular macromolecule localization
GO:0048199	16515	405	3	3	676	3	2	false	0.21440310431414317	0.38292133524087285	6.523698570797862E-197	vesicle targeting, to, from or within Golgi
GO:0005819	16515	351	3	1	4526	3	2	false	0.21512304134267415	0.38292133524087285	0.0	spindle
GO:0007346	16515	635	3	2	1360	2	2	false	0.21782344284299213	0.38292133524087285	0.0	regulation of mitotic cell cycle
GO:0043015	16515	28	3	1	354	3	1	false	0.2195854812590237	0.38292133524087285	3.8751197751610673E-42	gamma-tubulin binding
GO:0015630	16515	1194	3	3	1977	3	1	false	0.22006973289705334	0.38292133524087285	0.0	microtubule cytoskeleton
GO:0110020	16515	89	3	1	396	1	2	false	0.22474747474745893	0.3871887188718599	4.7735107445101893E-91	regulation of actomyosin structure organization
GO:0044087	16515	839	3	1	9710	3	2	false	0.23748681915709907	0.4051245738562278	0.0	regulation of cellular component biogenesis
GO:1902115	16515	175	3	1	1973	3	3	false	0.24330044825319447	0.41101240772869746	7.218153431435595E-256	regulation of organelle assembly
GO:1901990	16515	396	3	2	792	2	3	false	0.24968394437434815	0.41774044539554406	1.354574985302177E-237	regulation of mitotic cell cycle phase transition
GO:0005515	16515	5904	3	3	9221	3	1	false	0.26243731096287665	0.42519783091537566	0.0	protein binding
GO:0097435	16515	629	3	1	6509	3	1	false	0.2628298426854238	0.42519783091537566	0.0	supramolecular fiber organization
GO:1901987	16515	426	3	2	830	2	2	false	0.26312729809452035	0.42519783091537566	6.750273269018629E-249	regulation of cell cycle phase transition
GO:0051648	16515	518	3	3	807	3	1	false	0.26391589505092283	0.42519783091537566	8.105257218839552E-228	vesicle localization
GO:0009893	16515	2828	3	1	10458	1	3	false	0.2704149933068421	0.4316716406916562	0.0	positive regulation of metabolic process
GO:0044772	16515	540	3	2	1022	2	2	false	0.2789368467658666	0.4412273757932799	4.620391845093913E-306	mitotic cell cycle phase transition
GO:0031032	16515	180	3	1	629	1	1	false	0.2861685214626263	0.44858849310357635	8.131116937403788E-163	actomyosin structure organization
GO:0043014	16515	38	3	1	354	3	1	false	0.28943035046289545	0.44965072304056974	5.636744331757862E-52	alpha-tubulin binding
GO:0009799	16515	111	3	1	379	1	1	false	0.2928759894459482	0.45097718728845126	6.509980373257277E-99	specification of symmetry
GO:0036064	16515	125	3	1	1130	3	2	false	0.2967346461937773	0.4529107757694496	5.42481356598006E-170	ciliary basal body
GO:0051240	16515	1553	3	1	7916	2	3	false	0.3539012760959265	0.533783783783653	0.0	positive regulation of multicellular organismal process
GO:0001659	16515	158	3	1	444	1	1	false	0.3558558558557687	0.533783783783653	7.475677898822318E-125	temperature homeostasis
GO:0032956	16515	318	3	1	840	1	3	false	0.37857142857143167	0.5630036630036676	3.5348060425045305E-241	regulation of actin cytoskeleton organization
GO:0061572	16515	147	3	1	385	1	1	false	0.3818181818181473	0.56302003081659	1.57468648819635E-110	actin filament bundle organization
GO:0032501	16515	6028	3	2	13878	3	1	false	0.40209355318075224	0.5865066571954798	0.0	multicellular organismal process
GO:0006996	16515	4814	3	3	6509	3	1	false	0.404487349789986	0.5865066571954798	0.0	organelle organization
GO:0000278	16515	993	3	2	1553	2	2	false	0.40869351637355605	0.587708031809907	0.0	mitotic cell cycle
GO:0070507	16515	182	3	1	1034	3	3	false	0.44090253517344286	0.6288282059031071	3.4720163717168425E-208	regulation of microtubule cytoskeleton organization
GO:0005488	16515	9221	3	3	11969	3	1	false	0.4572229480303556	0.6468031947746494	0.0	binding
GO:0015833	16515	1929	3	3	2495	3	2	false	0.4619890629463529	0.6480142334078951	0.0	peptide transport
GO:0007015	16515	385	3	1	825	1	2	false	0.466666666666611	0.6480142334078951	1.0057800375768117E-246	actin filament organization
GO:0051239	16515	2782	3	1	10089	2	2	false	0.47547574013626226	0.6480142334078951	0.0	regulation of multicellular organismal process
GO:0042592	16515	1707	3	1	3583	1	1	false	0.4764164108288804	0.6480142334078951	0.0	homeostatic process
GO:1903047	16515	993	3	2	1438	2	2	false	0.4767001257253481	0.6480142334078951	0.0	mitotic cell cycle process
GO:0110053	16515	250	3	1	502	1	3	false	0.49800796812737497	0.6705805676001385	2.154254828503576E-150	regulation of actin filament organization
GO:0034613	16515	2012	3	3	2533	3	2	false	0.5010084700460805	0.6705805676001385	0.0	cellular protein localization
GO:0120025	16515	1906	3	3	2390	3	2	false	0.507033258137316	0.673464022258725	0.0	plasma membrane bounded cell projection
GO:0033043	16515	1180	3	1	5370	3	2	false	0.5250467546903707	0.6853233830845642	0.0	regulation of organelle organization
GO:0051128	16515	2242	3	1	10141	3	2	false	0.52746114952122	0.6853233830845642	0.0	regulation of cellular component organization
GO:0043149	16515	95	3	1	180	1	2	false	0.5277777777777679	0.6853233830845642	1.4485413272251615E-53	stress fiber assembly
GO:0005575	16515	11845	3	3	14589	3	1	false	0.5351899274240102	0.689136671292355	0.0	cellular_component
GO:0003341	16515	123	3	1	540	3	1	false	0.5402595869937485	0.689136671292355	3.5535380468074474E-125	cilium movement
GO:0051234	16515	4792	3	3	5875	3	1	false	0.542596114753176	0.689136671292355	0.0	establishment of localization
GO:0010824	16515	41	3	1	75	1	2	false	0.5466666666666615	0.6892753623188341	3.9809049180837296E-22	regulation of centrosome duplication
GO:0003674	16515	11969	3	3	14589	3	1	false	0.5521759367843886	0.6912130431689468	0.0	molecular_function
GO:0051493	16515	503	3	1	2019	3	2	false	0.5768695009142443	0.7162664012912109	0.0	regulation of cytoskeleton organization
GO:0097712	16515	338	3	3	405	3	2	false	0.5804227734601192	0.7162664012912109	2.3713088587117477E-78	vesicle targeting, trans-Golgi to periciliary membrane compartment
GO:0043229	16515	9004	3	3	10673	3	2	false	0.600377349441901	0.7356736535414843	0.0	intracellular organelle
GO:0065008	16515	3583	3	1	9584	2	1	false	0.6079634271676224	0.7394237617254884	0.0	regulation of biological quality
GO:0043226	16515	9283	3	3	10934	3	1	false	0.6119369062555766	0.7394237617254884	0.0	organelle
GO:0005886	16515	5537	3	3	6400	3	2	false	0.6475180963728178	0.7754738224808103	0.0	plasma membrane
GO:0030038	16515	95	3	1	146	1	1	false	0.6506849315068869	0.7754738224808103	1.3636648065446578E-40	contractile actin filament bundle assembly
GO:0019222	16515	5105	3	1	11880	2	2	false	0.6747942851431983	0.7987360926184796	0.0	regulation of metabolic process
GO:0050794	16515	8239	3	2	12995	3	2	false	0.6962203657135632	0.8185293488794594	0.0	regulation of cellular process
GO:0005622	16515	10525	3	3	11845	3	1	false	0.7015317340347604	0.8192384008191163	0.0	intracellular
GO:0050789	16515	8917	3	2	13878	3	2	false	0.708015106412641	0.8211898191214708	0.0	regulation of biological process
GO:0042886	16515	1950	3	3	2183	3	1	false	0.7126417395824258	0.8211898191214708	3.676E-321	amide transport
GO:0008104	16515	2531	3	3	2808	3	1	false	0.732207735776642	0.8381851712179981	0.0	protein localization
GO:0051492	16515	83	3	1	112	1	3	false	0.7410714285714364	0.8427871148459471	1.7667897051499517E-27	regulation of stress fiber assembly
GO:0032502	16515	5265	3	1	13878	3	1	false	0.7609849240888042	0.8552005359852074	0.0	developmental process
GO:0048518	16515	5275	3	1	13878	3	2	false	0.76181656941211	0.8552005359852074	0.0	positive regulation of biological process
GO:0065007	16515	9584	3	2	13878	3	1	false	0.7720556775335542	0.8611390249412719	0.0	biological regulation
GO:0140014	16515	993	3	2	1122	2	2	false	0.7831815558103771	0.8617466320202125	3.7397162116333345E-173	mitotic nuclear division
GO:0110165	16515	10934	3	3	11845	3	1	false	0.786543683336195	0.8617466320202125	0.0	cellular anatomical entity
GO:0009987	16515	12841	3	3	13878	3	1	false	0.7921516040267216	0.8617466320202125	0.0	cellular process
GO:0010970	16515	435	3	3	470	3	2	false	0.7924106961105402	0.8617466320202125	1.1339005228704009E-53	transport along microtubule
GO:0030036	16515	629	3	1	1519	3	2	false	0.7991417811487875	0.8636687572663915	0.0	actin cytoskeleton organization
GO:0106106	16515	137	3	1	168	1	2	false	0.8154761904761828	0.8758818342151593	1.6317869901737185E-34	cold-induced thermogenesis
GO:0008017	16515	265	3	2	354	3	1	false	0.8429562587027621	0.8973293941063364	4.169266417251734E-86	microtubule binding
GO:0015031	16515	1899	3	3	2008	3	2	false	0.8457587392726389	0.8973293941063364	2.850273740397961E-183	protein transport
GO:0005813	16515	560	3	2	738	3	2	false	0.8539271251946945	0.9005049683871323	2.5063700121632144E-176	centrosome
GO:0008150	16515	13878	3	3	14589	3	1	false	0.8607945342954457	0.9022786082373949	0.0	biological_process
GO:0007275	16515	4343	3	1	6284	2	2	false	0.904627310640097	0.9425458206669275	0.0	multicellular organism development
GO:0048856	16515	4812	3	1	5265	1	1	false	0.9139601139625344	0.9466015466040535	0.0	anatomical structure development
GO:0000280	16515	1122	3	2	1165	2	1	false	0.9275120569891433	0.9549532421071654	1.861771880780646E-79	nuclear division
GO:0006810	16515	4702	3	3	4792	3	1	false	0.9446963562444106	0.9650734050840463	1.9528703698435357E-193	transport
GO:0035735	16515	338	3	3	344	3	2	false	0.9484342084446661	0.9650734050840463	4.5396339318740405E-13	intraciliary transport involved in cilium assembly
GO:0120036	16515	1437	3	3	1456	3	1	false	0.9613340703601524	0.9721423309982099	1.0870553178834464E-43	plasma membrane bounded cell projection organization
GO:0008152	16515	9406	3	1	13878	3	1	false	0.9665553061074156	0.9721423309982099	0.0	metabolic process
GO:0007368	16515	110	3	1	111	1	1	false	0.9909909909909774	0.9909909909909773	0.009009009009008763	determination of left/right symmetry
GO:0000000	16515	14589	3	3	0	0	0	true	1.0	1.0	1.0	Gene Ontology
GO:0009855	16515	111	3	1	111	1	1	true	1.0	1.0	1.0	determination of bilateral symmetry
