## Supplementary File S3 for "PIGNON: A protein-protein interaction-guided functional enrichment analysis for quantitative proteomics": table-mcl2_cluster1136-Parent-Child-Union-Benjamini-Hochberg.txt

ID	Pop.total	Pop.term	Study.total	Study.term	Pop.family	Study.family	nparents	is.trivial	p	p.adjusted	p.min	name
GO:0007389	16515	379	3	2	6028	2	2	false	0.003943270544665704	0.8708029448191357	0.0	pattern specification process
GO:0008327	16515	26	3	1	2142	1	2	false	0.012138188608774338	0.8708029448191357	1.1761705600723792E-60	methyl-CpG binding
GO:0060632	16515	20	3	1	1487	1	3	false	0.013449899125758438	0.8708029448191357	9.900131776907439E-46	regulation of microtubule-based movement
GO:0031048	16515	3	3	1	206	1	2	false	0.014563106796117038	0.8708029448191357	6.964661308520717E-7	chromatin silencing by small RNA
GO:0070286	16515	25	3	1	1278	1	2	false	0.01956181533646118	0.8708029448191357	4.265590599969781E-53	axonemal dynein complex assembly
GO:0005930	16515	160	3	1	10934	2	4	false	0.029053694877501215	0.8708029448191357	0.0	axoneme
GO:0005875	16515	218	3	1	5104	1	2	false	0.04271159874600293	0.8708029448191357	0.0	microtubule associated complex
GO:0034401	16515	105	3	1	2270	1	2	false	0.04625550660789074	0.8708029448191357	5.155628577149534E-184	chromatin organization involved in regulation of transcription
GO:0099568	16515	282	3	1	6076	1	1	false	0.046412113232231135	0.8708029448191357	0.0	cytoplasmic region
GO:0016458	16515	207	3	1	12841	3	2	false	0.04758896835624191	0.8708029448191357	0.0	gene silencing
GO:0098687	16515	324	3	1	10934	2	2	false	0.058389233482781605	0.8708029448191357	0.0	chromosomal region
GO:0001539	16515	99	3	1	1451	1	1	false	0.0682288077187791	0.8708029448191357	2.824134867514538E-156	cilium or flagellum-dependent cell motility
GO:0032886	16515	204	3	1	8500	3	2	false	0.0702938944453118	0.8708029448191357	0.0	regulation of microtubule-based process
GO:0045814	16515	110	3	1	1422	1	2	false	0.0773558368495477	0.8708029448191357	1.8272392162232393E-167	negative regulation of gene expression, epigenetic
GO:0007352	16515	3	3	1	37	1	2	false	0.08108108108108097	0.8708029448191357	1.287001287001289E-4	zygotic specification of dorsal/ventral axis
GO:0009950	16515	11	3	1	128	1	2	false	0.08593749999999874	0.8708029448191357	4.1094079518205113E-16	dorsal/ventral axis specification
GO:0030286	16515	125	3	1	1406	1	2	false	0.08890469416778733	0.8708029448191357	1.75567786421969E-182	dynein complex
GO:0099111	16515	440	3	1	4764	1	2	false	0.09235936188093026	0.8708029448191357	0.0	microtubule-based transport
GO:0006903	16515	418	3	1	12903	3	3	false	0.09407933365405682	0.8708029448191357	0.0	vesicle targeting
GO:0006342	16515	96	3	1	973	1	4	false	0.09866392600209335	0.8708029448191357	1.7495975500888777E-135	chromatin silencing
GO:0003352	16515	13	3	1	130	1	2	false	0.09999999999999883	0.8708029448191357	3.822705071461021E-18	regulation of cilium movement
GO:0043167	16515	2941	3	2	9221	2	1	false	0.10170291758441691	0.8708029448191357	0.0	ion binding
GO:0009880	16515	54	3	1	1021	2	2	false	0.10303047761705933	0.8708029448191357	3.129969873297378E-91	embryonic pattern specification
GO:0040029	16515	279	3	1	2644	1	1	false	0.10552193645986602	0.8708029448191357	0.0	regulation of gene expression, epigenetic
GO:0097549	16515	96	3	1	882	1	2	false	0.10884353741501458	0.8708029448191357	3.651337737514848E-131	chromatin organization involved in negative regulation of transcription
GO:0019904	16515	644	3	1	5904	1	1	false	0.10907859078564996	0.8708029448191357	0.0	protein domain specific binding
GO:0030111	16515	337	3	1	2966	1	2	false	0.11362103843570846	0.8708029448191357	0.0	regulation of Wnt signaling pathway
GO:0030165	16515	79	3	1	644	1	1	false	0.12267080745339072	0.8708029448191357	1.6495496503865111E-103	PDZ domain binding
GO:0035082	16515	338	3	1	2681	1	3	false	0.12607236105934883	0.8708029448191357	0.0	axoneme assembly
GO:0032838	16515	243	3	1	1927	1	2	false	0.12610275038916893	0.8708029448191357	2.871508E-316	plasma membrane bounded cell projection cytoplasm
GO:1905349	16515	338	3	1	2668	1	2	false	0.1266866566718933	0.8708029448191357	0.0	ciliary transition zone assembly
GO:0044782	16515	353	3	1	5329	2	2	false	0.12810633865228363	0.8708029448191357	0.0	cilium organization
GO:0005929	16515	647	3	1	9587	2	3	false	0.13042648445339042	0.8708029448191357	0.0	cilium
GO:0030990	16515	647	3	1	4639	1	1	false	0.1394697133000342	0.8708029448191357	0.0	intraciliary transport particle
GO:0030178	16515	193	3	1	1368	1	3	false	0.14108187134505973	0.8708029448191357	5.627415973182488E-241	negative regulation of Wnt signaling pathway
GO:0051656	16515	691	3	1	4820	1	2	false	0.14336099585058182	0.8708029448191357	0.0	establishment of organelle localization
GO:0051649	16515	801	3	1	5310	1	3	false	0.15084745762674312	0.8708029448191357	0.0	establishment of localization in cell
GO:0007507	16515	522	3	1	3325	1	2	false	0.1569924812032556	0.8708029448191357	0.0	heart development
GO:0030031	16515	584	3	1	3268	1	2	false	0.17870257037937518	0.8708029448191357	0.0	cell projection assembly
GO:0099118	16515	358	3	1	1952	1	2	false	0.18340163934429038	0.8708029448191357	0.0	microtubule-based protein transport
GO:1905114	16515	618	3	1	3315	1	2	false	0.1864253393662629	0.8708029448191357	0.0	cell surface receptor signaling pathway involved in cell-cell signaling
GO:0007017	16515	896	3	1	12841	3	1	false	0.19507704564466383	0.8708029448191357	0.0	microtubule-based process
GO:0006325	16515	713	3	1	6509	2	2	false	0.2070971090742691	0.8708029448191357	0.0	chromatin organization
GO:1901265	16515	685	3	1	3307	1	2	false	0.20713637738139357	0.8708029448191357	0.0	nucleoside phosphate binding
GO:0000785	16515	1237	3	1	10934	2	2	false	0.21347671437339977	0.8708029448191357	0.0	chromatin
GO:0031503	16515	549	3	1	2531	1	1	false	0.21691031212953385	0.8708029448191357	0.0	protein-containing complex localization
GO:0045934	16515	1121	3	1	5079	1	4	false	0.22071273872797034	0.8708029448191357	0.0	negative regulation of nucleobase-containing compound metabolic process
GO:0009890	16515	1224	3	1	5516	1	3	false	0.22189992748418025	0.8708029448191357	0.0	negative regulation of biosynthetic process
GO:0097014	16515	161	3	1	719	1	2	false	0.22392211404732942	0.8708029448191357	2.4014397918002467E-165	ciliary plasm
GO:0031514	16515	147	3	1	647	1	1	false	0.2272024729521205	0.8708029448191357	7.122375894202573E-150	motile cilium
GO:0003341	16515	123	3	1	540	1	1	false	0.22777777777778568	0.8708029448191357	3.5535380468074474E-125	cilium movement
GO:0036094	16515	1120	3	1	9221	2	1	false	0.2281823462022756	0.8708029448191357	0.0	small molecule binding
GO:0007018	16515	540	3	1	2358	1	2	false	0.2290076335878426	0.8708029448191357	0.0	microtubule-based movement
GO:0031327	16515	1201	3	1	5235	1	4	false	0.2294173829989134	0.8708029448191357	0.0	negative regulation of cellular biosynthetic process
GO:0005623	16515	1465	3	1	11845	2	1	false	0.23207394738811127	0.8708029448191357	0.0	cell
GO:0051172	16515	1965	3	1	8407	1	3	false	0.23373379326720148	0.8708029448191357	0.0	negative regulation of nitrogen compound metabolic process
GO:0072359	16515	983	3	1	4127	1	1	false	0.23818754543218112	0.8708029448191357	0.0	circulatory system development
GO:0043228	16515	4536	3	2	9283	2	1	false	0.23873737961927036	0.8708029448191357	0.0	non-membrane-bounded organelle
GO:0009968	16515	1148	3	1	4789	1	5	false	0.23971601587033317	0.8708029448191357	0.0	negative regulation of signal transduction
GO:0048523	16515	4164	3	2	12864	3	3	false	0.24648355684130885	0.8708029448191357	0.0	negative regulation of cellular process
GO:0051674	16515	1451	3	1	5875	1	1	false	0.2469787234045152	0.8708029448191357	0.0	localization of cell
GO:0030705	16515	465	3	1	1873	1	1	false	0.24826481580340878	0.8708029448191357	0.0	cytoskeleton-dependent intracellular transport
GO:0043232	16515	4526	3	2	9010	2	2	false	0.2523084265592556	0.8708029448191357	0.0	intracellular non-membrane-bounded organelle
GO:0098840	16515	358	3	1	1417	1	3	false	0.2526464361328813	0.8708029448191357	0.0	protein transport along microtubule
GO:0009953	16515	75	3	1	296	1	1	false	0.25337837837835586	0.8708029448191357	3.248146826939731E-72	dorsal/ventral pattern formation
GO:0050794	16515	8239	3	3	12995	3	2	false	0.2548219130141133	0.8708029448191357	0.0	regulation of cellular process
GO:0051253	16515	1028	3	1	4032	1	4	false	0.25496031746060777	0.8708029448191357	0.0	negative regulation of RNA metabolic process
GO:0099080	16515	1510	3	1	10934	2	1	false	0.25714157892541484	0.8708029448191357	0.0	supramolecular complex
GO:0070925	16515	771	3	1	5515	2	2	false	0.26007870512311754	0.8708029448191357	0.0	organelle assembly
GO:0010558	16515	1157	3	1	4394	1	4	false	0.2633136094670124	0.8708029448191357	0.0	negative regulation of macromolecule biosynthetic process
GO:0048519	16515	4686	3	2	13878	3	2	false	0.2650266090557969	0.8708029448191357	0.0	negative regulation of biological process
GO:0050789	16515	8917	3	3	13878	3	2	false	0.26523046784051957	0.8708029448191357	0.0	regulation of biological process
GO:0051270	16515	896	3	1	8723	3	3	false	0.27761073709795475	0.8708029448191357	0.0	regulation of cellular component movement
GO:1902494	16515	1314	3	1	4639	1	1	false	0.2832507005815175	0.8708029448191357	0.0	catalytic complex
GO:0198738	16515	481	3	1	1687	1	1	false	0.2851215174868605	0.8708029448191357	0.0	cell-cell signaling by wnt
GO:0010605	16515	2252	3	1	7683	1	3	false	0.2931146687498786	0.8708029448191357	0.0	negative regulation of macromolecule metabolic process
GO:0051640	16515	807	3	1	2730	1	1	false	0.295604395603829	0.8708029448191357	0.0	organelle localization
GO:0061512	16515	353	3	1	1178	1	1	false	0.2996604414260749	0.8708029448191357	1.681023134525E-311	protein localization to cilium
GO:2000113	16515	1054	3	1	3468	1	4	false	0.30392156862731723	0.8708029448191357	0.0	negative regulation of cellular macromolecule biosynthetic process
GO:0046907	16515	1873	3	1	11294	2	3	false	0.304189793287323	0.8708029448191357	0.0	intracellular transport
GO:0048193	16515	665	3	1	2128	1	1	false	0.31249999999983424	0.8708029448191357	0.0	Golgi vesicle transport
GO:0048585	16515	1457	3	1	8481	2	3	false	0.31409454651859986	0.8708029448191357	0.0	negative regulation of response to stimulus
GO:0005874	16515	523	3	1	1665	1	2	false	0.31411411411416323	0.8708029448191357	0.0	microtubule
GO:0040011	16515	1650	3	1	13878	3	1	false	0.31597343074473105	0.8708029448191357	0.0	locomotion
GO:0010629	16515	1372	3	1	4323	1	3	false	0.3173721952349749	0.8708029448191357	0.0	negative regulation of gene expression
GO:0042995	16515	1906	3	1	10934	2	1	false	0.3182634551571402	0.8708029448191357	0.0	cell projection
GO:0046914	16515	976	3	2	1729	2	1	false	0.31850459481991544	0.8708029448191357	0.0	transition metal ion binding
GO:0032502	16515	5265	3	2	13878	3	1	false	0.3225639365339957	0.8708029448191357	0.0	developmental process
GO:0000578	16515	30	3	1	92	1	2	false	0.32608695652173636	0.8708029448191357	6.711064906555242E-25	embryonic axis specification
GO:0007267	16515	1687	3	1	5153	1	2	false	0.3273821075087925	0.8708029448191357	0.0	cell-cell signaling
GO:0023057	16515	1267	3	1	7020	2	3	false	0.32841514018124085	0.8708029448191357	0.0	negative regulation of signaling
GO:0045892	16515	874	3	1	2657	1	5	false	0.32894241625948895	0.8708029448191357	0.0	negative regulation of transcription, DNA-templated
GO:0065007	16515	9584	3	3	13878	3	1	false	0.32931968937529044	0.8708029448191357	0.0	biological regulation
GO:0060271	16515	338	3	1	1013	1	8	false	0.33366238894390104	0.8708029448191357	2.7992624423356037E-279	cilium assembly
GO:0009798	16515	71	3	1	379	2	1	false	0.33997850092838966	0.8708029448191357	7.743003750461752E-79	axis specification
GO:0010648	16515	1264	3	1	6700	2	3	false	0.34174492517151556	0.8708029448191357	0.0	negative regulation of cell communication
GO:1902679	16515	954	3	1	2613	1	5	false	0.3650975889776049	0.8708029448191357	0.0	negative regulation of RNA biosynthetic process
GO:0098590	16515	2390	3	1	6329	1	2	false	0.37762679728146903	0.8708029448191357	0.0	plasma membrane region
GO:0009790	16515	929	3	1	4343	2	1	false	0.38209720943138553	0.8708029448191357	0.0	embryo development
GO:0045184	16515	1978	3	1	5129	1	2	false	0.3856502242142764	0.8708029448191357	0.0	establishment of protein localization
GO:0043169	16515	1836	3	2	2941	2	1	false	0.3896425622260604	0.8708029448191357	0.0	cation binding
GO:0120031	16515	570	3	1	1446	1	2	false	0.3941908713689008	0.8708029448191357	0.0	plasma membrane bounded cell projection assembly
GO:0031324	16515	2129	3	1	9593	2	4	false	0.3946292155779225	0.8708029448191357	0.0	negative regulation of cellular metabolic process
GO:0030030	16515	1456	3	1	6509	2	1	false	0.397369893868878	0.8708029448191357	0.0	cell projection organization
GO:0042073	16515	344	3	1	856	1	4	false	0.4018691588786256	0.8708029448191357	1.204155483386331E-249	intraciliary transport
GO:0032501	16515	6028	3	2	13878	3	1	false	0.40209355318075224	0.8708029448191357	0.0	multicellular organismal process
GO:1903507	16515	954	3	1	2359	1	3	false	0.4044086477324244	0.8708029448191357	0.0	negative regulation of nucleic acid-templated transcription
GO:0051276	16515	1114	3	1	4814	2	1	false	0.4093038941833995	0.8708029448191357	0.0	chromosome organization
GO:0006928	16515	2076	3	1	12841	3	1	false	0.41084984678198044	0.8708029448191357	0.0	movement of cell or subcellular component
GO:0019219	16515	2640	3	1	6350	1	4	false	0.4157480314960086	0.8708029448191357	0.0	regulation of nucleobase-containing compound metabolic process
GO:0009892	16515	2467	3	1	10162	2	3	false	0.42661653576613967	0.8708029448191357	0.0	negative regulation of metabolic process
GO:0000228	16515	1287	3	1	3007	1	2	false	0.4280013302296901	0.8708029448191357	0.0	nuclear chromosome
GO:0009889	16515	2875	3	1	6647	1	2	false	0.4325259515560682	0.8708029448191357	0.0	regulation of biosynthetic process
GO:0009059	16515	3643	3	1	8388	1	2	false	0.43431092036376584	0.8708029448191357	0.0	macromolecule biosynthetic process
GO:0031326	16515	2783	3	1	6367	1	3	false	0.4370975341588632	0.8708029448191357	0.0	regulation of cellular biosynthetic process
GO:0034645	16515	3359	3	1	7536	1	3	false	0.4457271762219222	0.8708029448191357	0.0	cellular macromolecule biosynthetic process
GO:0051252	16515	2375	3	1	5290	1	3	false	0.44896030245695573	0.8708029448191357	0.0	regulation of RNA metabolic process
GO:0016192	16515	2128	3	1	4702	1	1	false	0.45257337303454787	0.8708029448191357	0.0	vesicle-mediated transport
GO:0000226	16515	727	3	1	1603	1	2	false	0.4535246412975962	0.8708029448191357	0.0	microtubule cytoskeleton organization
GO:0043933	16515	1711	3	1	6509	2	1	false	0.4566644189757515	0.8708029448191357	0.0	protein-containing complex subunit organization
GO:0005634	16515	3375	3	1	7335	1	1	false	0.46012269938630634	0.8708029448191357	0.0	nucleus
GO:0071705	16515	2183	3	1	4702	1	1	false	0.4642705231834458	0.8708029448191357	0.0	nitrogen compound transport
GO:0051641	16515	2730	3	1	5875	1	1	false	0.46468085106490864	0.8708029448191357	0.0	cellular localization
GO:0071840	16515	6683	3	2	13878	3	1	false	0.47234086918273366	0.8708029448191357	0.0	cellular component organization or biogenesis
GO:0006886	16515	1362	3	1	2870	1	3	false	0.47456445993091895	0.8708029448191357	0.0	intracellular protein transport
GO:0007275	16515	4343	3	2	6284	2	2	false	0.4776133004376587	0.8708029448191357	0.0	multicellular organism development
GO:0033036	16515	2808	3	1	5875	1	1	false	0.47795744680895536	0.8708029448191357	0.0	macromolecule localization
GO:0090304	16515	3833	3	1	8019	1	2	false	0.4779897742858977	0.8708029448191357	0.0	nucleic acid metabolic process
GO:0010467	16515	3646	3	1	7606	1	1	false	0.47935840126125334	0.8708029448191357	0.0	gene expression
GO:0010468	16515	2644	3	1	5456	1	2	false	0.48460410557359895	0.8708029448191357	0.0	regulation of gene expression
GO:0010556	16515	2677	3	1	5514	1	3	false	0.48549147624212136	0.8708029448191357	0.0	regulation of macromolecule biosynthetic process
GO:0006351	16515	2161	3	1	4421	1	3	false	0.4888034381364633	0.8708029448191357	0.0	transcription, DNA-templated
GO:0065003	16515	1426	3	1	2900	1	2	false	0.49172413793162234	0.8708029448191357	0.0	protein-containing complex assembly
GO:0006139	16515	4384	3	1	8848	1	5	false	0.49547920433637904	0.8708029448191357	0.0	nucleobase-containing compound metabolic process
GO:0001578	16515	363	3	1	727	1	1	false	0.4993122420906713	0.8708029448191357	4.791460585513317E-218	microtubule bundle formation
GO:0099513	16515	1041	3	1	2082	1	2	false	0.4999999999999138	0.8708029448191357	0.0	polymeric cytoskeletal fiber
GO:0009799	16515	111	3	1	379	2	1	false	0.5005235163547063	0.8708029448191357	6.509980373257277E-99	specification of symmetry
GO:0009058	16515	4757	3	1	9406	1	1	false	0.5057410163721884	0.8708029448191357	0.0	biosynthetic process
GO:0007010	16515	1441	3	1	4814	2	1	false	0.5091125156028807	0.8708029448191357	0.0	cytoskeleton organization
GO:0032774	16515	2371	3	1	4657	1	3	false	0.5091260468124964	0.8708029448191357	0.0	RNA biosynthetic process
GO:0016043	16515	6509	3	2	12854	3	2	false	0.5095692309747943	0.8708029448191357	0.0	cellular component organization
GO:0046483	16515	4528	3	1	8863	1	1	false	0.5108879611877025	0.8708029448191357	0.0	heterocycle metabolic process
GO:0051171	16515	4412	3	1	8635	1	2	false	0.5109438332384818	0.8708029448191357	0.0	regulation of nitrogen compound metabolic process
GO:0080090	16515	4581	3	1	8908	1	2	false	0.5142568477784497	0.8708029448191357	0.0	regulation of primary metabolic process
GO:0006725	16515	4570	3	1	8863	1	1	false	0.5156267629462289	0.8708029448191357	0.0	cellular aromatic compound metabolic process
GO:0005858	16515	95	3	1	184	1	2	false	0.516304347826123	0.8708029448191357	7.65248341969716E-55	axonemal dynein complex
GO:0044249	16515	4600	3	1	8896	1	2	false	0.5170863309352786	0.8708029448191357	0.0	cellular biosynthetic process
GO:1901576	16515	4681	3	1	9027	1	2	false	0.518555444775452	0.8708029448191357	0.0	organic substance biosynthetic process
GO:0071702	16515	2495	3	1	4702	1	1	false	0.5306252658462377	0.8708029448191357	0.0	organic substance transport
GO:1901360	16515	4777	3	1	8995	1	1	false	0.5310728182328325	0.8708029448191357	0.0	organic cyclic compound metabolic process
GO:0018130	16515	3081	3	1	5741	1	2	false	0.5366660860487552	0.8708029448191357	0.0	heterocycle biosynthetic process
GO:0019438	16515	3096	3	1	5759	1	2	false	0.5375933321753205	0.8708029448191357	0.0	aromatic compound biosynthetic process
GO:0009966	16515	2880	3	1	5336	1	4	false	0.539730134934311	0.8708029448191357	0.0	regulation of signal transduction
GO:0006996	16515	4814	3	2	6509	2	1	false	0.5469657491843531	0.8708029448191357	0.0	organelle organization
GO:0032879	16515	2429	3	1	10462	3	2	false	0.5473615005749972	0.8708029448191357	0.0	regulation of localization
GO:1901362	16515	3230	3	1	5889	1	2	false	0.5484802173548106	0.8708029448191357	0.0	organic cyclic compound biosynthetic process
GO:0034641	16515	5039	3	1	9147	1	2	false	0.5508910025088619	0.8708029448191357	0.0	cellular nitrogen compound metabolic process
GO:0031047	16515	115	3	1	207	1	1	false	0.5555555555555518	0.8708029448191357	3.138709284374816E-61	gene silencing by RNA
GO:0051650	16515	503	3	1	897	1	3	false	0.560758082497199	0.8708029448191357	2.696098455078724E-266	establishment of vesicle localization
GO:0007166	16515	2604	3	1	4610	1	1	false	0.5648590021697816	0.8708029448191357	0.0	cell surface receptor signaling pathway
GO:0008270	16515	738	3	2	976	2	1	false	0.5715699873900231	0.8708029448191357	1.1877757905648653E-234	zinc ion binding
GO:1901363	16515	3236	3	1	9221	2	1	false	0.5787433240352801	0.8708029448191357	0.0	heterocyclic compound binding
GO:0060255	16515	4602	3	1	7947	1	2	false	0.5790864477184862	0.8708029448191357	0.0	regulation of macromolecule metabolic process
GO:0006355	16515	1873	3	1	3216	1	4	false	0.5824004975125974	0.8708029448191357	0.0	regulation of transcription, DNA-templated
GO:0000775	16515	189	3	1	324	1	1	false	0.5833333333332881	0.8708029448191357	5.9885201200988445E-95	chromosome, centromeric region
GO:0033365	16515	1178	3	1	2012	1	1	false	0.5854870775346548	0.8708029448191357	0.0	protein localization to organelle
GO:0097159	16515	3307	3	1	9221	2	1	false	0.5886795937170134	0.8708029448191357	0.0	organic cyclic compound binding
GO:0005694	16515	1624	3	1	4526	2	1	false	0.5889335771457194	0.8708029448191357	0.0	chromosome
GO:0031974	16515	3948	3	1	10934	2	1	false	0.5917966410028784	0.8708029448191357	0.0	membrane-enclosed lumen
GO:0005488	16515	9221	3	2	11969	2	1	false	0.5935119881858022	0.8708029448191357	0.0	binding
GO:0070727	16515	2015	3	1	3370	1	2	false	0.5979228486657159	0.8708029448191357	0.0	cellular macromolecule localization
GO:0048199	16515	405	3	1	676	1	2	false	0.5991124260355654	0.8708029448191357	6.523698570797862E-197	vesicle targeting, to, from or within Golgi
GO:0015630	16515	1194	3	1	1977	1	1	false	0.6039453717746771	0.8727534274200537	0.0	microtubule cytoskeleton
GO:0034654	16515	3033	3	1	4963	1	5	false	0.6111223050563478	0.8737244897955572	0.0	nucleobase-containing compound biosynthetic process
GO:0000166	16515	685	3	1	1120	1	2	false	0.61160714285689	0.8737244897955572	4.9E-324	nucleotide binding
GO:0031981	16515	2789	3	1	4497	1	2	false	0.6201912386041649	0.8809534639263706	0.0	nuclear lumen
GO:0032991	16515	4639	3	1	11845	2	1	false	0.6299207126241301	0.8865794464185814	0.0	protein-containing complex
GO:2000112	16515	2359	3	1	3737	1	3	false	0.6312550173929603	0.8865794464185814	0.0	regulation of cellular macromolecule biosynthetic process
GO:0044271	16515	3707	3	1	5830	1	2	false	0.6358490566033003	0.8865794464185814	0.0	cellular nitrogen compound biosynthetic process
GO:0022607	16515	2668	3	1	6683	2	2	false	0.6391015761751991	0.8865794464185814	0.0	cellular component assembly
GO:0051648	16515	518	3	1	807	1	1	false	0.6418835192070529	0.8865794464185814	8.105257218839552E-228	vesicle localization
GO:2001141	16515	2128	3	1	3182	1	4	false	0.6687617850414639	0.9149437511577119	0.0	regulation of RNA biosynthetic process
GO:0043233	16515	3948	3	1	9283	2	2	false	0.6697388258474452	0.9149437511577119	0.0	organelle lumen
GO:0048870	16515	1451	3	1	2148	1	3	false	0.675512104283355	0.9153922697243052	0.0	cell motility
GO:0044085	16515	2890	3	1	6683	2	1	false	0.6779129683640159	0.9153922697243052	0.0	cellular component biogenesis
GO:0005856	16515	1977	3	1	4526	2	1	false	0.6828708774107175	0.9153922697243052	0.0	cytoskeleton
GO:0070013	16515	3948	3	1	9004	2	2	false	0.6847134177537803	0.9153922697243052	0.0	intracellular organelle lumen
GO:0034622	16515	991	3	1	1426	1	1	false	0.6949509116407051	0.9241368505860441	0.0	cellular protein-containing complex assembly
GO:0043229	16515	9004	3	2	10673	2	2	false	0.711689257491939	0.941387906735369	0.0	intracellular organelle
GO:0044260	16515	6589	3	1	9167	1	2	false	0.7187738627761757	0.943448369609655	0.0	cellular macromolecule metabolic process
GO:0043226	16515	9283	3	2	10934	2	1	false	0.7207945543817764	0.943448369609655	0.0	organelle
GO:0007165	16515	4610	3	1	12851	3	5	false	0.736323000312838	0.9484413656587284	0.0	signal transduction
GO:0003676	16515	2455	3	1	3307	1	2	false	0.7423646809805463	0.9484413656587284	0.0	nucleic acid binding
GO:0023052	16515	5095	3	1	13878	3	1	false	0.746549279549942	0.9484413656587284	0.0	signaling
GO:0023051	16515	3308	3	1	9004	3	2	false	0.7468841002013573	0.9484413656587284	0.0	regulation of signaling
GO:0000790	16515	1077	3	1	1422	1	2	false	0.7573839662451605	0.9484413656587284	0.0	nuclear chromatin
GO:0048583	16515	3777	3	1	9953	3	2	false	0.761120007490927	0.9484413656587284	0.0	regulation of response to stimulus
GO:0071944	16515	5612	3	1	10934	2	1	false	0.7631083725987806	0.9484413656587284	0.0	cell periphery
GO:0005737	16515	6076	3	1	11683	2	2	false	0.7696903841589504	0.9484413656587284	0.0	cytoplasm
GO:0010646	16515	3269	3	1	8383	3	2	false	0.7730216690126152	0.9484413656587284	0.0	regulation of cell communication
GO:0015833	16515	1929	3	1	2495	1	2	false	0.7731462925850212	0.9484413656587284	0.0	peptide transport
GO:0016055	16515	480	3	1	619	1	2	false	0.7754442649433593	0.9484413656587284	1.7139153157443847E-142	Wnt signaling pathway
GO:0003677	16515	1911	3	1	2455	1	1	false	0.778411405295452	0.9484413656587284	0.0	DNA binding
GO:0007154	16515	5113	3	1	12841	3	1	false	0.7820596415246779	0.9484413656587284	0.0	cell communication
GO:0043565	16515	1505	3	1	1911	1	1	false	0.7875457875451017	0.9484413656587284	0.0	sequence-specific DNA binding
GO:0005622	16515	10525	3	2	11845	2	1	false	0.7895315334192725	0.9484413656587284	0.0	intracellular
GO:0009987	16515	12841	3	3	13878	3	1	false	0.7921516040267216	0.9484413656587284	0.0	cellular process
GO:0034613	16515	2012	3	1	2533	1	2	false	0.7943150414545266	0.9484413656587284	0.0	cellular protein localization
GO:0120025	16515	1906	3	1	2390	1	2	false	0.797489539750139	0.9484413656587284	0.0	plasma membrane bounded cell projection
GO:0060285	16515	99	3	1	123	1	2	false	0.8048780487804866	0.9484413656587284	4.767219679527044E-26	cilium-dependent cell motility
GO:0031323	16515	4758	3	1	11275	3	3	false	0.8069325197174639	0.9484413656587284	0.0	regulation of cellular metabolic process
GO:0051179	16515	5875	3	1	13878	3	1	false	0.808261700330652	0.9484413656587284	0.0	localization
GO:0099081	16515	1229	3	1	1510	1	1	false	0.8139072847687637	0.9484413656587284	2.9472324095E-314	supramolecular polymer
GO:0019222	16515	5105	3	1	11880	3	2	false	0.8145632003143042	0.9484413656587284	0.0	regulation of metabolic process
GO:0051234	16515	4792	3	1	5875	1	1	false	0.8156595744665065	0.9484413656587284	0.0	establishment of localization
GO:0016020	16515	6329	3	1	10934	2	1	false	0.8226437359952804	0.9521339536982412	0.0	membrane
GO:0097712	16515	338	3	1	405	1	2	false	0.8345679012347166	0.9579221918246793	2.3713088587117477E-78	vesicle targeting, trans-Golgi to periciliary membrane compartment
GO:0048856	16515	4812	3	2	5265	2	1	false	0.8353081512711203	0.9579221918246793	0.0	anatomical structure development
GO:0051716	16515	5952	3	1	13037	3	2	false	0.8395267692835545	0.9583638918762037	0.0	cellular response to stimulus
GO:0043170	16515	7606	3	1	8995	1	1	false	0.8455808782695051	0.9608873616698922	0.0	macromolecule metabolic process
GO:0110165	16515	10934	3	2	11845	2	1	false	0.8520889902826382	0.9639015727179165	0.0	cellular anatomical entity
GO:0016070	16515	3298	3	1	3833	1	1	false	0.8604226454472057	0.9650162940531902	0.0	RNA metabolic process
GO:0008150	16515	13878	3	3	14589	3	1	false	0.8607945342954457	0.9650162940531902	0.0	biological_process
GO:0005886	16515	5537	3	1	6400	1	2	false	0.8651562500031486	0.965576171878514	0.0	plasma membrane
GO:0005515	16515	5904	3	1	9221	2	1	false	0.870624795196218	0.9673608835513534	0.0	protein binding
GO:0048513	16515	3125	3	1	4812	2	2	false	0.8771396700504295	0.970287245631006	0.0	animal organ development
GO:0006807	16515	8339	3	1	9406	1	1	false	0.8865617690907434	0.9709414646777755	0.0	nitrogen compound metabolic process
GO:0046872	16515	1729	3	2	1836	2	1	false	0.8868087834594549	0.9709414646777755	1.6689959932889248E-176	metal ion binding
GO:0050896	16515	7281	3	1	13878	3	1	false	0.8926121448533996	0.9709414646777755	0.0	response to stimulus
GO:0042886	16515	1950	3	1	2183	1	1	false	0.8932661475035535	0.9709414646777755	3.676E-321	amide transport
GO:0008104	16515	2531	3	1	2808	1	1	false	0.9013532763532341	0.9720658958367017	0.0	protein localization
GO:1903506	16515	2128	3	1	2359	1	2	false	0.9020771513364592	0.9720658958367017	0.0	regulation of nucleic acid-templated transcription
GO:0005575	16515	11845	3	2	14589	3	1	false	0.9071973142816022	0.9733876762678135	0.0	cellular_component
GO:0003674	16515	11969	3	2	14589	3	1	false	0.9148485249957446	0.977402270294599	0.0	molecular_function
GO:0010970	16515	435	3	1	470	1	2	false	0.9255319148939911	0.9807119148691251	1.1339005228704009E-53	transport along microtubule
GO:0044238	16515	8708	3	1	9406	1	1	false	0.9257920476364541	0.9807119148691251	0.0	primary metabolic process
GO:0015031	16515	1899	3	1	2008	1	2	false	0.945717131473267	0.9946951787460074	2.850273740397961E-183	protein transport
GO:0003002	16515	296	3	1	379	2	1	false	0.9524926358702024	0.9946951787460074	6.123300973226972E-86	regionalization
GO:0071704	16515	8995	3	1	9406	1	1	false	0.9563044864969051	0.9946951787460074	0.0	organic substance metabolic process
GO:0043227	16515	7507	3	1	9283	2	1	false	0.9634142970128743	0.9946951787460074	0.0	membrane-bounded organelle
GO:0043231	16515	7335	3	1	9029	2	2	false	0.9648164902476057	0.9946951787460074	0.0	intracellular membrane-bounded organelle
GO:0008152	16515	9406	3	1	13878	3	1	false	0.9665553061074156	0.9946951787460074	0.0	metabolic process
GO:0044237	16515	8863	3	1	13059	3	2	false	0.9668437137411192	0.9946951787460074	0.0	cellular metabolic process
GO:0048731	16515	4127	3	1	4812	2	2	false	0.9797611562455119	0.995117982099124	0.0	system development
GO:0006810	16515	4702	3	1	4792	1	1	false	0.9812186978288634	0.995117982099124	1.9528703698435357E-193	transport
GO:0035735	16515	338	3	1	344	1	2	false	0.9825581395349285	0.995117982099124	4.5396339318740405E-13	intraciliary transport involved in cilium assembly
GO:0120036	16515	1437	3	1	1456	1	1	false	0.9869505494513129	0.995117982099124	1.0870553178834464E-43	plasma membrane bounded cell projection organization
GO:0007368	16515	110	3	1	111	1	1	false	0.9909909909909774	0.995117982099124	0.009009009009008763	determination of left/right symmetry
GO:0097659	16515	2359	3	1	2371	1	1	false	0.9949388443690911	0.995117982099124	1.5605119001577283E-32	nucleic acid-templated transcription
GO:0099512	16515	1223	3	1	1229	1	1	false	0.995117982099124	0.995117982099124	2.1150941658829377E-16	supramolecular fiber
GO:0000000	16515	14589	3	3	0	0	0	true	1.0	1.0	1.0	Gene Ontology
GO:0009855	16515	111	3	1	111	1	1	true	1.0	1.0	1.0	determination of bilateral symmetry
