## Supplementary File S3 for "PIGNON: A protein-protein interaction-guided functional enrichment analysis for quantitative proteomics": table-mcl2_cluster1137-Parent-Child-Union-Benjamini-Hochberg.txt

ID	Pop.total	Pop.term	Study.total	Study.term	Pop.family	Study.family	nparents	is.trivial	p	p.adjusted	p.min	name
GO:2000394	16515	7	3	2	1246	2	4	false	2.7074590496831738E-5	0.010396642750783388	1.0993514946186966E-18	positive regulation of lamellipodium morphogenesis
GO:2000392	16515	9	3	2	488	2	3	false	3.029588985760915E-4	0.05816810852660957	2.4900633570877122E-19	regulation of lamellipodium morphogenesis
GO:0072673	16515	15	3	2	661	2	2	false	4.813643240270519E-4	0.06161463347546264	7.637927735486662E-31	lamellipodium morphogenesis
GO:0031529	16515	52	3	2	1437	2	1	false	0.0012851751269172768	0.12337681218405858	1.3320460841007157E-96	ruffle organization
GO:0051271	16515	274	3	2	5240	2	3	false	0.002724793059684112	0.15607406050110859	0.0	negative regulation of cellular component movement
GO:0097581	16515	76	3	2	1437	2	1	false	0.0027622542320620727	0.15607406050110859	1.5329945778360874E-128	lamellipodium organization
GO:0040013	16515	286	3	2	5353	2	3	false	0.002845100061218125	0.15607406050110859	0.0	negative regulation of locomotion
GO:1902743	16515	40	3	2	646	2	2	false	0.003743970048240809	0.16757061835612755	1.0908165418406966E-64	regulation of lamellipodium organization
GO:0031252	16515	401	3	2	10934	3	1	false	0.00392743636772174	0.16757061835612755	0.0	cell leading edge
GO:1902745	16515	28	3	2	393	2	3	false	0.004907306434023751	0.18721117779527716	1.857662294167598E-43	positive regulation of lamellipodium organization
GO:0090130	16515	269	3	2	6028	3	1	false	0.005777129865402256	0.18721117779527716	0.0	tissue migration
GO:0051129	16515	622	3	2	8126	2	3	false	0.005850349306102411	0.18721117779527716	0.0	negative regulation of cellular component organization
GO:0021591	16515	29	3	1	4127	1	2	false	0.007026896050390921	0.2075636987192395	1.3676101081326327E-74	ventricular system development
GO:0022038	16515	19	3	1	4812	2	2	false	0.00788215147710235	0.2161961548005216	1.368865697155069E-53	corpus callosum development
GO:0030029	16515	719	3	2	12841	3	1	false	0.009043428873397015	0.2227294485098386	0.0	actin filament-based process
GO:0097435	16515	629	3	2	6509	2	1	false	0.009324992117598104	0.2227294485098386	0.0	supramolecular fiber organization
GO:0030027	16515	192	3	2	1929	2	2	false	0.009860418293404314	0.2227294485098386	1.092492192813918E-270	lamellipodium
GO:0036119	16515	21	3	1	1598	1	2	false	0.013141426783477359	0.2532934145943785	3.0942097995128646E-48	response to platelet-derived growth factor
GO:0071933	16515	6	3	1	821	2	1	false	0.014571759603097237	0.2532934145943785	2.394561889353897E-15	Arp2/3 complex binding
GO:0036120	16515	20	3	1	1348	1	3	false	0.014836795252234393	0.2532934145943785	7.14229375893041E-45	cellular response to platelet-derived growth factor stimulus
GO:0042599	16515	12	3	1	775	1	1	false	0.01548387096774293	0.2532934145943785	1.1114397276170704E-26	lamellar body
GO:0090135	16515	3	3	1	385	2	1	false	0.01554383116883026	0.2532934145943785	1.0596453155200957E-7	actin filament branching
GO:0016600	16515	8	3	1	509	1	2	false	0.01571709233791417	0.2532934145943785	9.457730529059668E-18	flotillin complex
GO:0016328	16515	58	3	1	10934	3	2	false	0.015830838412148655	0.2532934145943785	1.5408398589465303E-156	lateral plasma membrane
GO:0032989	16515	1057	3	2	7814	2	3	false	0.01828300905291772	0.2702732132938595	0.0	cellular component morphogenesis
GO:0051130	16515	1112	3	2	8217	2	3	false	0.018299748816771738	0.2702732132938595	0.0	positive regulation of cellular component organization
GO:0042641	16515	76	3	1	10934	3	2	false	0.020709663165790454	0.289199822861093	2.7648937365372555E-196	actomyosin
GO:0044087	16515	839	3	2	9710	3	2	false	0.021087487083621365	0.289199822861093	0.0	regulation of cellular component biogenesis
GO:0044877	16515	821	3	2	9221	3	1	false	0.022348833117080802	0.290364064972476	0.0	protein-containing complex binding
GO:0071670	16515	7	3	1	300	1	2	false	0.023333333333332512	0.290364064972476	2.472887290857949E-14	smooth muscle cell chemotaxis
GO:0005581	16515	59	3	1	4639	2	1	false	0.025277469707802525	0.290364064972476	9.634824930930976E-137	collagen trimer
GO:0008092	16515	957	3	2	5904	2	1	false	0.026251292921171832	0.290364064972476	0.0	cytoskeletal protein binding
GO:0022604	16515	465	3	2	2863	2	3	false	0.026331764118346045	0.290364064972476	0.0	regulation of cell morphogenesis
GO:0051094	16515	1228	3	2	7511	2	3	false	0.0267119276991136	0.290364064972476	0.0	positive regulation of developmental process
GO:0040012	16515	891	3	2	9059	3	2	false	0.027094727004830056	0.290364064972476	0.0	regulation of locomotion
GO:0007585	16515	57	3	1	6028	3	1	false	0.028104841356935986	0.290364064972476	1.7914940999210508E-139	respiratory gaseous exchange by respiratory system
GO:2000146	16515	250	3	2	1472	2	4	false	0.028748743829990826	0.290364064972476	1.9209271498882467E-290	negative regulation of cell motility
GO:0051270	16515	896	3	2	8723	3	3	false	0.029459639500421804	0.290364064972476	0.0	regulation of cellular component movement
GO:0031346	16515	354	3	2	2059	2	3	false	0.029490100348767093	0.290364064972476	0.0	positive regulation of cell projection organization
GO:0071671	16515	7	3	1	228	1	3	false	0.030701754385963734	0.29473684210525186	1.7269231808170942E-13	regulation of smooth muscle cell chemotaxis
GO:0030336	16515	236	3	2	1326	2	3	false	0.03156606619422997	0.2956431565508368	7.121135106725915E-269	negative regulation of cell migration
GO:0051015	16515	190	3	2	1019	2	2	false	0.03461732003522517	0.3103030303030389	4.066792673797052E-212	actin filament binding
GO:0002221	16515	163	3	1	4610	1	1	false	0.035357917570499504	0.3103030303030389	2.384664512736396E-305	pattern recognition receptor signaling pathway
GO:0044387	16515	8	3	1	225	1	1	false	0.03555555555555654	0.3103030303030389	6.961720553706634E-15	negative regulation of protein kinase activity by regulation of protein phosphorylation
GO:0048864	16515	76	3	1	1998	1	2	false	0.038038038038015955	0.31886928147107924	1.1418565828052146E-139	stem cell development
GO:0014031	16515	76	3	1	1962	1	2	false	0.03873598369009312	0.31886928147107924	4.670984000231121E-139	mesenchymal cell development
GO:0040011	16515	1650	3	2	13878	3	1	false	0.03902827143005397	0.31886928147107924	0.0	locomotion
GO:0051126	16515	8	3	1	185	1	4	false	0.043243243243244925	0.34594594594595945	3.425976510963988E-14	negative regulation of actin nucleation
GO:0031256	16515	167	3	1	10934	3	3	false	0.0451281683481032	0.3536574825647271	0.0	leading edge membrane
GO:0031344	16515	627	3	2	2838	2	2	false	0.04874949791370935	0.36510944720234645	0.0	regulation of cell projection organization
GO:0030030	16515	1456	3	2	6509	2	1	false	0.05001065613521474	0.36510944720234645	0.0	cell projection organization
GO:0099080	16515	1510	3	2	10934	3	1	false	0.05192456175995548	0.36510944720234645	0.0	supramolecular complex
GO:0150118	16515	18	3	1	684	2	3	false	0.05197657393850462	0.36510944720234645	7.469907760810575E-36	negative regulation of cell-substrate junction organization
GO:0150116	16515	60	3	1	2265	2	2	false	0.052289799452385176	0.36510944720234645	9.088168059302898E-120	regulation of cell-substrate junction organization
GO:0030017	16515	194	3	1	10934	3	2	false	0.052294321864919405	0.36510944720234645	0.0	sarcomere
GO:0048029	16515	71	3	1	1252	1	2	false	0.05670926517572198	0.37647061993897046	7.557975025909243E-118	monosaccharide binding
GO:0035767	16515	23	3	1	401	1	2	false	0.05735660847879789	0.37647061993897046	6.598627842135893E-38	endothelial cell chemotaxis
GO:0048762	16515	193	3	1	3341	1	2	false	0.057767135588230545	0.37647061993897046	1.5265E-319	mesenchymal cell differentiation
GO:0032432	16515	215	3	1	10934	3	3	false	0.05784314212603973	0.37647061993897046	0.0	actin filament bundle
GO:1901889	16515	28	3	1	913	2	3	false	0.06042831613535773	0.3837911808970279	5.923774188782734E-54	negative regulation of cell junction assembly
GO:0051674	16515	1451	3	2	5875	2	1	false	0.06096682821541329	0.3837911808970279	0.0	localization of cell
GO:1900025	16515	13	3	1	203	1	4	false	0.06403940886699716	0.3934426229508241	9.27337976620948E-21	negative regulation of substrate adhesion-dependent cell spreading
GO:0042383	16515	123	3	1	5537	3	1	false	0.06518464735758414	0.3934426229508241	1.7970659975764357E-255	sarcolemma
GO:0071672	16515	4	3	1	61	1	4	false	0.06557377049180402	0.3934426229508241	1.9162411014554427E-6	negative regulation of smooth muscle cell chemotaxis
GO:0048863	16515	228	3	1	3328	1	1	false	0.06850961538461946	0.3944835089793064	0.0	stem cell differentiation
GO:0006928	16515	2076	3	2	12841	3	1	false	0.06993865527028383	0.3944835089793064	0.0	movement of cell or subcellular component
GO:0060485	16515	239	3	1	3369	1	2	false	0.07094093202724407	0.3944835089793064	0.0	mesenchyme development
GO:0030246	16515	225	3	1	9221	3	1	false	0.07143835753658775	0.3944835089793064	0.0	carbohydrate binding
GO:0031982	16515	2029	3	2	7507	2	1	false	0.07302558113344068	0.3944835089793064	0.0	vesicle
GO:0016197	16515	219	3	1	2986	1	2	false	0.07334226389810128	0.3944835089793064	0.0	endosomal transport
GO:0030054	16515	1821	3	2	10934	3	1	false	0.07394707920680867	0.3944835089793064	0.0	cell junction
GO:0001667	16515	358	3	2	1315	2	1	false	0.07396565793361995	0.3944835089793064	0.0	ameboidal-type cell migration
GO:0043292	16515	225	3	1	8742	3	3	false	0.07525158144365823	0.39584393526527073	0.0	contractile fiber
GO:0010762	16515	31	3	1	784	2	2	false	0.07756665884745148	0.40250806753272117	2.8328005592240975E-56	regulation of fibroblast migration
GO:0042995	16515	1906	3	2	10934	3	1	false	0.08054119857519257	0.4063025756295158	0.0	cell projection
GO:0032501	16515	6028	3	3	13878	3	1	false	0.08192506598144499	0.4063025756295158	0.0	multicellular organismal process
GO:0050922	16515	41	3	1	979	2	4	false	0.08204607598005359	0.4063025756295158	1.8673318136942137E-73	negative regulation of chemotaxis
GO:0051348	16515	268	3	1	3222	1	3	false	0.0831781502172837	0.4063025756295158	0.0	negative regulation of transferase activity
GO:0044853	16515	107	3	1	2506	2	2	false	0.0835882902987806	0.4063025756295158	2.4815403101400596E-191	plasma membrane raft
GO:0090148	16515	167	3	1	1951	1	1	false	0.08559712967708667	0.410866222450016	7.609672645238063E-247	membrane fission
GO:0022603	16515	970	3	2	3247	2	2	false	0.08917943308383681	0.4193936951067096	0.0	regulation of anatomical structure morphogenesis
GO:0007010	16515	1441	3	2	4814	2	1	false	0.08955802864257861	0.4193936951067096	0.0	cytoskeleton organization
GO:0021537	16515	228	3	1	4812	2	2	false	0.09252746329951794	0.428078866349577	0.0	telencephalon development
GO:0032102	16515	305	3	1	3240	1	3	false	0.09413580246904411	0.4303350970013445	0.0	negative regulation of response to external stimulus
GO:0010633	16515	62	3	1	1238	2	4	false	0.09769192493692008	0.44044721746988946	2.6536972789432603E-106	negative regulation of epithelial cell migration
GO:0007162	16515	242	3	1	4783	2	3	false	0.09864182474586067	0.44044721746988946	0.0	negative regulation of cell adhesion
GO:0032535	16515	336	3	1	6554	2	2	false	0.09991198267374732	0.4409908200772295	0.0	regulation of cellular component size
GO:0051017	16515	146	3	1	2669	2	2	false	0.1064313291085902	0.45928868026719727	3.781777130471261E-245	actin filament bundle assembly
GO:0034446	16515	97	3	1	866	1	2	false	0.11200923787528988	0.45928868026719727	2.956497013724021E-131	substrate adhesion-dependent cell spreading
GO:0043086	16515	749	3	1	6503	1	3	false	0.11517761033374983	0.45928868026719727	0.0	negative regulation of catalytic activity
GO:0010812	16515	55	3	1	476	1	3	false	0.11554621848741752	0.45928868026719727	1.7582376360435298E-73	negative regulation of cell-substrate adhesion
GO:0005938	16515	301	3	1	7501	3	2	false	0.11563259014463877	0.45928868026719727	0.0	cell cortex
GO:0006909	16515	247	3	1	2128	1	1	false	0.1160714285713598	0.45928868026719727	0.0	phagocytosis
GO:0014812	16515	79	3	1	1315	2	1	false	0.11658593329519942	0.45928868026719727	3.9347288395067554E-129	muscle cell migration
GO:1900024	16515	53	3	1	448	1	3	false	0.11830357142857352	0.45928868026719727	3.195248827348825E-70	regulation of substrate adhesion-dependent cell spreading
GO:0010563	16515	514	3	1	4325	1	3	false	0.11884393063588732	0.45928868026719727	0.0	negative regulation of phosphorus metabolic process
GO:0032970	16515	356	3	1	8362	3	2	false	0.12237428895908949	0.45928868026719727	0.0	regulation of actin filament-based process
GO:0015629	16515	696	3	2	1977	2	1	false	0.12382274701560503	0.45928868026719727	0.0	actin cytoskeleton
GO:0051128	16515	2242	3	2	10141	3	2	false	0.12499232486996517	0.45928868026719727	0.0	regulation of cellular component organization
GO:0090066	16515	453	3	1	3583	1	1	false	0.1264303656155096	0.45928868026719727	0.0	regulation of anatomical structure size
GO:0048858	16515	618	3	2	1730	2	3	false	0.12747720791518785	0.45928868026719727	0.0	cell projection morphogenesis
GO:0097708	16515	2016	3	2	9006	3	2	false	0.12786157363084366	0.45928868026719727	0.0	intracellular vesicle
GO:0060326	16515	248	3	1	3666	2	3	false	0.13073819449269078	0.45928868026719727	0.0	cell chemotaxis
GO:0010771	16515	86	3	1	1267	2	4	false	0.13119645491159812	0.45928868026719727	6.722387430600724E-136	negative regulation of cell morphogenesis involved in differentiation
GO:0010632	16515	209	3	1	3027	2	3	false	0.13334451273615433	0.45928868026719727	0.0	regulation of epithelial cell migration
GO:0097178	16515	40	3	1	577	2	2	false	0.13395436164070704	0.45928868026719727	1.1629886664628454E-62	ruffle assembly
GO:0050793	16515	2287	3	2	9945	3	2	false	0.13429974902083766	0.45928868026719727	0.0	regulation of developmental process
GO:0071944	16515	5612	3	3	10934	3	1	false	0.1351769837443055	0.45928868026719727	0.0	cell periphery
GO:0044089	16515	473	3	1	6743	2	3	false	0.1353827362549504	0.45928868026719727	0.0	positive regulation of cellular component biogenesis
GO:0010721	16515	285	3	1	2105	1	3	false	0.1353919239904658	0.45928868026719727	0.0	negative regulation of cell development
GO:0032879	16515	2429	3	2	10462	3	2	false	0.13665589164803724	0.45928868026719727	0.0	regulation of localization
GO:0031400	16515	549	3	1	4015	1	3	false	0.13673723536734986	0.45928868026719727	0.0	negative regulation of protein modification process
GO:1901888	16515	170	3	1	2388	2	3	false	0.13733834652940355	0.45928868026719727	1.868729334857818E-265	regulation of cell junction assembly
GO:0010639	16515	353	3	1	4930	2	3	false	0.138091446203171	0.45928868026719727	0.0	negative regulation of organelle organization
GO:0030900	16515	345	3	1	4812	2	2	false	0.13826507313057265	0.45928868026719727	0.0	forebrain development
GO:0045334	16515	53	3	1	382	1	2	false	0.1387434554973825	0.45928868026719727	2.662926170075324E-66	clathrin-coated endocytic vesicle
GO:0005737	16515	6076	3	3	11683	3	2	false	0.14063299716086664	0.46156470863053667	0.0	cytoplasm
GO:0006935	16515	556	3	1	3829	1	2	false	0.14520762601190845	0.47071504612609366	0.0	chemotaxis
GO:0098589	16515	324	3	1	6329	3	2	false	0.14587263148178423	0.47071504612609366	0.0	membrane region
GO:0034316	16515	6	3	1	40	1	3	false	0.15000000000000094	0.4760685324067923	2.6052657631605334E-7	negative regulation of Arp2/3 complex-mediated actin nucleation
GO:0014910	16515	61	3	1	780	2	2	false	0.15038675487973185	0.4760685324067923	2.158098423839497E-92	regulation of smooth muscle cell migration
GO:0014912	16515	22	3	1	279	2	3	false	0.15174956808747497	0.4760685324067923	4.13676396193917E-33	negative regulation of smooth muscle cell migration
GO:0050839	16515	471	3	1	5904	2	1	false	0.15320100431206904	0.4760685324067923	0.0	cell adhesion molecule binding
GO:0001953	16515	33	3	1	213	1	3	false	0.15492957746479136	0.4760685324067923	1.730121396677303E-39	negative regulation of cell-matrix adhesion
GO:0150115	16515	96	3	1	618	1	1	false	0.1553398058252411	0.4760685324067923	2.786876087144007E-115	cell-substrate junction organization
GO:0033673	16515	244	3	1	1562	1	4	false	0.15620998719597873	0.4760685324067923	3.9620034999220625E-293	negative regulation of kinase activity
GO:0022607	16515	2668	3	2	6683	2	2	false	0.1593422364830566	0.48179069928735224	0.0	cellular component assembly
GO:0051494	16515	138	3	1	1615	2	3	false	0.1636447339648517	0.48652372805530547	5.365037252402088E-204	negative regulation of cytoskeleton organization
GO:0051248	16515	992	3	1	6003	1	4	false	0.16525070797906805	0.48652372805530547	0.0	negative regulation of protein metabolic process
GO:0009611	16515	602	3	1	3575	1	1	false	0.168391608391323	0.48652372805530547	0.0	response to wounding
GO:1900027	16515	28	3	1	164	1	2	false	0.17073170731707818	0.48652372805530547	3.3937491472302235E-32	regulation of ruffle assembly
GO:0030036	16515	629	3	2	1519	2	2	false	0.17130922240118845	0.48652372805530547	0.0	actin cytoskeleton organization
GO:0032269	16515	939	3	1	5476	1	4	false	0.17147552958331283	0.48652372805530547	0.0	negative regulation of cellular protein metabolic process
GO:0006469	16515	225	3	1	1310	1	4	false	0.17175572519079305	0.48652372805530547	3.902673230896011E-260	negative regulation of protein kinase activity
GO:0045936	16515	514	3	1	2991	1	3	false	0.17184887997336148	0.48652372805530547	0.0	negative regulation of phosphate metabolic process
GO:0001726	16515	174	3	1	1929	2	2	false	0.17231048701958734	0.48652372805530547	4.5195577864006706E-253	ruffle
GO:0048471	16515	689	3	1	10934	3	2	false	0.17739628868628074	0.48778028040849863	0.0	perinuclear region of cytoplasm
GO:0048869	16515	3513	3	2	13027	3	2	false	0.17892380346845546	0.48778028040849863	0.0	cellular developmental process
GO:0051895	16515	18	3	1	100	1	5	false	0.18000000000000294	0.48778028040849863	3.2610988201465105E-20	negative regulation of focal adhesion assembly
GO:0034330	16515	618	3	1	6509	2	1	false	0.1808894837383926	0.48778028040849863	0.0	cell junction organization
GO:0070161	16515	776	3	2	1821	2	1	false	0.18146049447507717	0.48778028040849863	0.0	anchoring junction
GO:0003779	16515	408	3	2	957	2	1	false	0.18150339056412435	0.48778028040849863	1.0609776100054898E-282	actin binding
GO:0120035	16515	617	3	2	1447	2	2	false	0.18164734400628985	0.48778028040849863	0.0	regulation of plasma membrane bounded cell projection organization
GO:0032101	16515	863	3	1	4678	1	2	false	0.18448054724217872	0.4898210273958639	0.0	regulation of response to external stimulus
GO:0042326	16515	423	3	1	2287	1	3	false	0.18495846086562567	0.4898210273958639	0.0	negative regulation of phosphorylation
GO:0044085	16515	2890	3	2	6683	2	1	false	0.18696807308865288	0.48985663671288693	0.0	cellular component biogenesis
GO:0060491	16515	157	3	1	1570	2	3	false	0.19005736137697124	0.48985663671288693	6.59264865187081E-221	regulation of cell projection assembly
GO:0010008	16515	454	3	1	2387	1	3	false	0.190196899874276	0.48985663671288693	0.0	endosome membrane
GO:0005856	16515	1977	3	2	4526	2	1	false	0.19074821229340938	0.48985663671288693	0.0	cytoskeleton
GO:0030155	16515	631	3	1	9139	3	2	false	0.19318152114920054	0.48985663671288693	0.0	regulation of cell adhesion
GO:0001933	16515	387	3	1	2003	1	4	false	0.19321018472299856	0.48985663671288693	0.0	negative regulation of protein phosphorylation
GO:0016020	16515	6329	3	3	10934	3	1	false	0.19390158536551774	0.48985663671288693	0.0	membrane
GO:0045596	16515	593	3	1	5689	2	4	false	0.19762371136437057	0.49172841583914617	0.0	negative regulation of cell differentiation
GO:0051345	16515	761	3	1	3821	1	3	false	0.1991625228993447	0.49172841583914617	0.0	positive regulation of hydrolase activity
GO:0050920	16515	181	3	1	1713	2	3	false	0.20021577709766175	0.49172841583914617	3.417984554722397E-250	regulation of chemotaxis
GO:0031334	16515	230	3	1	2175	2	4	false	0.20035529613306172	0.49172841583914617	5.345464E-318	positive regulation of protein-containing complex assembly
GO:0009653	16515	2361	3	2	5265	2	2	false	0.20104521168423425	0.49172841583914617	0.0	anatomical structure morphogenesis
GO:0007420	16515	659	3	1	3235	1	3	false	0.20370942813013165	0.492094472590981	0.0	brain development
GO:0051125	16515	32	3	1	156	1	2	false	0.20512820512819957	0.492094472590981	5.3046312271090016E-34	regulation of actin nucleation
GO:0010761	16515	39	3	1	358	2	1	false	0.20628139523963282	0.492094472590981	4.37663586864789E-53	fibroblast migration
GO:0051093	16515	798	3	1	7314	2	3	false	0.20632085960194774	0.492094472590981	0.0	negative regulation of developmental process
GO:0043085	16515	1381	3	1	6623	1	3	false	0.20851577834871823	0.4942596227525173	0.0	positive regulation of catalytic activity
GO:0007417	16515	893	3	1	4127	1	2	false	0.21637993699987298	0.5056615555479713	0.0	central nervous system development
GO:0007015	16515	385	3	2	825	2	2	false	0.21747572815542235	0.5056615555479713	1.0057800375768117E-246	actin filament organization
GO:0010638	16515	583	3	1	5042	2	3	false	0.21790772232511352	0.5056615555479713	0.0	positive regulation of organelle organization
GO:0070848	16515	649	3	1	2958	1	1	false	0.21940500338104577	0.5056615555479713	0.0	response to growth factor
GO:0098797	16515	455	3	1	5728	3	2	false	0.2199101035846646	0.5056615555479713	0.0	plasma membrane protein complex
GO:0051495	16515	211	3	1	1750	2	3	false	0.2266660132322367	0.5151814715436038	6.3205459415251435E-279	positive regulation of cytoskeleton organization
GO:0090630	16515	83	3	1	366	1	1	false	0.2267759562841554	0.5151814715436038	1.6151481310647138E-84	activation of GTPase activity
GO:0051172	16515	1965	3	1	8407	1	3	false	0.23373379326720148	0.5151814715436038	0.0	negative regulation of nitrogen compound metabolic process
GO:1902904	16515	134	3	1	1074	2	3	false	0.23406936121250346	0.5151814715436038	8.083625523314875E-175	negative regulation of supramolecular fiber organization
GO:0031253	16515	301	3	1	2390	2	2	false	0.23606768119589708	0.5151814715436038	0.0	cell projection membrane
GO:0012505	16515	3456	3	2	10934	3	3	false	0.2365387213172759	0.5151814715436038	0.0	endomembrane system
GO:0044092	16515	1033	3	1	11969	3	2	false	0.23723348423025514	0.5151814715436038	0.0	negative regulation of molecular function
GO:0051020	16515	515	3	1	2163	1	1	false	0.2380952380954571	0.5151814715436038	0.0	GTPase binding
GO:0043254	16515	397	3	1	3074	2	3	false	0.24165285364680864	0.5151814715436038	0.0	regulation of protein-containing complex assembly
GO:0014033	16515	80	3	1	331	1	2	false	0.24169184290027368	0.5151814715436038	6.212725131552667E-79	neural crest cell differentiation
GO:0051338	16515	966	3	1	3980	1	2	false	0.2427135678391271	0.5151814715436038	0.0	regulation of transferase activity
GO:0034329	16515	369	3	1	2840	2	2	false	0.2430172794427885	0.5151814715436038	0.0	cell junction assembly
GO:1902905	16515	191	3	1	1469	2	3	false	0.24321258785121522	0.5151814715436038	9.513506622658477E-246	positive regulation of supramolecular fiber organization
GO:0001755	16515	49	3	1	377	2	2	false	0.24335459111688162	0.5151814715436038	9.125292184969602E-63	neural crest cell migration
GO:0031589	16515	308	3	1	1255	1	1	false	0.245418326693309	0.5151814715436038	7.269762113801913E-303	cell-substrate adhesion
GO:0048523	16515	4164	3	2	12864	3	3	false	0.24648355684130885	0.5151814715436038	0.0	negative regulation of cellular process
GO:0022610	16515	1260	3	1	13878	3	1	false	0.24840904693537902	0.5151814715436038	0.0	biological adhesion
GO:0032587	16515	94	3	1	378	1	3	false	0.24867724867724925	0.5151814715436038	1.7721900978255883E-91	ruffle membrane
GO:0030135	16515	274	3	1	2016	2	1	false	0.2534114183306054	0.5151814715436038	0.0	coated vesicle
GO:0071363	16515	620	3	1	2444	1	2	false	0.25368248772489893	0.5151814715436038	0.0	cellular response to growth factor stimulus
GO:1902903	16515	333	3	1	2441	2	2	false	0.2542770028402196	0.5151814715436038	0.0	regulation of supramolecular fiber organization
GO:0050794	16515	8239	3	3	12995	3	2	false	0.2548219130141133	0.5151814715436038	0.0	regulation of cellular process
GO:0045010	16515	53	3	1	385	2	2	false	0.2566829004328863	0.5151814715436038	1.7054870074248435E-66	actin nucleation
GO:0031410	16515	2016	3	2	6076	3	2	false	0.2571766554641185	0.5151814715436038	0.0	cytoplasmic vesicle
GO:0030139	16515	279	3	1	2016	2	1	false	0.2576923076920696	0.5151814715436038	0.0	endocytic vesicle
GO:0007044	16515	96	3	1	369	1	2	false	0.2601626016259987	0.5151814715436038	2.903468188379007E-91	cell-substrate junction assembly
GO:0010810	16515	190	3	1	730	1	2	false	0.2602739726027582	0.5151814715436038	5.050527098260635E-181	regulation of cell-substrate adhesion
GO:0048519	16515	4686	3	2	13878	3	2	false	0.2650266090557969	0.5196352022997934	0.0	negative regulation of biological process
GO:0050789	16515	8917	3	3	13878	3	2	false	0.26523046784051957	0.5196352022997934	0.0	regulation of biological process
GO:0031090	16515	3159	3	2	9284	3	2	false	0.26852274391750014	0.5234148916970561	0.0	organelle membrane
GO:0060322	16515	701	3	1	4812	2	1	false	0.2701588887884981	0.5237894822245307	0.0	head development
GO:0051258	16515	269	3	1	991	1	1	false	0.2714429868819834	0.5237894822245307	8.008927511866082E-251	protein polymerization
GO:0030055	16515	406	3	2	776	2	1	false	0.2734120385768249	0.5249511140675038	2.0238350356373618E-232	cell-substrate junction
GO:0120032	16515	154	3	1	1009	2	3	false	0.2820862239842172	0.5373788844913105	1.7384476017178339E-186	regulation of plasma membrane bounded cell projection assembly
GO:0051174	16515	1639	3	1	5798	1	2	false	0.2826836840292832	0.5373788844913105	0.0	regulation of phosphorus metabolic process
GO:2000145	16515	829	3	2	1544	2	3	false	0.2881188318289148	0.5434483930814655	0.0	regulation of cell motility
GO:0051336	16515	1199	3	1	4153	1	2	false	0.28870695882452857	0.5434483930814655	0.0	regulation of hydrolase activity
GO:0090109	16515	60	3	1	206	1	3	false	0.29126213592233796	0.5445523606027529	1.7459360366329784E-53	regulation of cell-substrate junction assembly
GO:0010605	16515	2252	3	1	7683	1	3	false	0.2931146687498786	0.5445523606027529	0.0	negative regulation of macromolecule metabolic process
GO:0048522	16515	4621	3	2	12886	3	3	false	0.29354775688742146	0.5445523606027529	0.0	positive regulation of cellular process
GO:0043087	16515	437	3	1	1470	1	2	false	0.29727891156468783	0.5488226059655775	0.0	regulation of GTPase activity
GO:0097517	16515	66	3	1	215	1	1	false	0.30697674418603316	0.5640146878824724	4.4693418435965397E-57	contractile actin filament bundle
GO:0050790	16515	2225	3	1	7147	1	2	false	0.31131943472872503	0.565034124812597	0.0	regulation of catalytic activity
GO:0004672	16515	1176	3	1	3759	1	4	false	0.3128491620111756	0.565034124812597	0.0	protein kinase activity
GO:0042330	16515	556	3	1	3248	2	2	false	0.31310485920280084	0.565034124812597	0.0	taxis
GO:0098796	16515	1005	3	1	8532	3	2	false	0.3134173661069874	0.565034124812597	0.0	membrane protein complex
GO:0098590	16515	2390	3	2	6329	3	2	false	0.3200780467508379	0.5718895439032021	0.0	plasma membrane region
GO:0036094	16515	1120	3	1	9221	3	1	false	0.32194910748640265	0.5718895439032021	0.0	small molecule binding
GO:0032502	16515	5265	3	2	13878	3	1	false	0.3225639365339957	0.5718895439032021	0.0	developmental process
GO:0048518	16515	5275	3	2	13878	3	2	false	0.32358231885316724	0.5718895439032021	0.0	positive regulation of biological process
GO:0030031	16515	584	3	1	3268	2	2	false	0.32551545648123026	0.5718895439032021	0.0	cell projection assembly
GO:0030334	16515	777	3	2	1360	2	2	false	0.3262303596936161	0.5718895439032021	0.0	regulation of cell migration
GO:0030838	16515	96	3	1	293	1	5	false	0.32764505119454285	0.5718895439032021	6.608976353231803E-80	positive regulation of actin filament polymerization
GO:0065007	16515	9584	3	3	13878	3	1	false	0.32931968937529044	0.5722115869688305	0.0	biological regulation
GO:0043547	16515	366	3	1	1100	1	3	false	0.3327272727273241	0.5755282555283444	5.201504897444228E-303	positive regulation of GTPase activity
GO:0060284	16515	839	3	1	2508	1	2	false	0.33452950558254696	0.5760508078192736	0.0	regulation of cell development
GO:0006793	16515	3009	3	1	8863	1	1	false	0.33950129752937425	0.5800639752962402	0.0	phosphorus metabolic process
GO:0032991	16515	4639	3	2	11845	3	1	false	0.3399945428697429	0.5800639752962402	0.0	protein-containing complex
GO:0051241	16515	1010	3	1	7773	3	3	false	0.3413918187941414	0.5800639752962402	0.0	negative regulation of multicellular organismal process
GO:0032273	16515	130	3	1	368	1	3	false	0.35326086956521624	0.5975866692204539	3.695835208890917E-103	positive regulation of protein polymerization
GO:0030832	16515	171	3	1	470	1	2	false	0.36382978723410797	0.6105439717748111	3.977931435994283E-133	regulation of actin filament length
GO:0032990	16515	638	3	2	1057	2	1	false	0.3641004415011243	0.6105439717748111	2.1711294386699665E-307	cell part morphogenesis
GO:0034315	16515	18	3	1	49	1	2	false	0.36734693877551294	0.6133096716947695	8.654817626288259E-14	regulation of Arp2/3 complex-mediated actin nucleation
GO:0017048	16515	135	3	1	364	1	1	false	0.37087912087913316	0.6138670207731363	1.3195660044654082E-103	Rho GTPase binding
GO:0009719	16515	1513	3	1	7281	2	1	false	0.3724435569900354	0.6138670207731363	0.0	response to endogenous stimulus
GO:0051246	16515	2575	3	1	6895	1	4	false	0.373459028281628	0.6138670207731363	0.0	regulation of protein metabolic process
GO:0032268	16515	2427	3	1	6488	1	3	false	0.37407521578362996	0.6138670207731363	0.0	regulation of cellular protein metabolic process
GO:0051179	16515	5875	3	2	13878	3	1	false	0.38589105521049927	0.6267677846040463	0.0	localization
GO:0048041	16515	80	3	1	206	1	2	false	0.38834951456311967	0.6267677846040463	3.031731748761038E-59	focal adhesion assembly
GO:0031399	16515	1687	3	1	4320	1	2	false	0.39050925925843455	0.6267677846040463	0.0	regulation of protein modification process
GO:0016817	16515	1312	3	1	3358	1	1	false	0.3907087552116796	0.6267677846040463	0.0	hydrolase activity, acting on acid anhydrides
GO:0033043	16515	1180	3	1	5370	2	2	false	0.3912251621735219	0.6267677846040463	0.0	regulation of organelle organization
GO:0010769	16515	286	3	1	1297	2	3	false	0.39252620006277433	0.6267677846040463	2.595779349600827E-296	regulation of cell morphogenesis involved in differentiation
GO:0031324	16515	2129	3	1	9593	2	4	false	0.3946292155779225	0.6267677846040463	0.0	negative regulation of cellular metabolic process
GO:0042175	16515	976	3	1	6329	3	2	false	0.3950090216353095	0.6267677846040463	0.0	nuclear outer membrane-endoplasmic reticulum membrane network
GO:0001952	16515	106	3	1	267	1	2	false	0.39700374531832017	0.6267677846040463	2.5422123065086857E-77	regulation of cell-matrix adhesion
GO:0030141	16515	775	3	1	3456	2	2	false	0.3982586964671544	0.6267677846040463	0.0	secretory granule
GO:0005773	16515	3678	3	2	8452	3	2	false	0.4032787174215748	0.6300023348827922	0.0	vacuole
GO:0044093	16515	1894	3	1	11969	3	2	false	0.4035952457842888	0.6300023348827922	0.0	positive regulation of molecular function
GO:0046907	16515	1873	3	1	11294	3	3	false	0.4196035833300401	0.650246720799447	0.0	intracellular transport
GO:0005768	16515	865	3	1	3629	2	2	false	0.4199510071829762	0.650246720799447	0.0	endosome
GO:0009892	16515	2467	3	1	10162	2	3	false	0.42661653576613967	0.6579146575670588	0.0	negative regulation of metabolic process
GO:0048585	16515	1457	3	1	8481	3	3	false	0.43195800278670854	0.6634874922803844	0.0	negative regulation of response to stimulus
GO:0051716	16515	5952	3	2	13037	3	2	false	0.4349792601163406	0.6648255981317085	0.0	cellular response to stimulus
GO:0051493	16515	503	3	1	2019	2	2	false	0.43629179877393376	0.6648255981317085	0.0	regulation of cytoskeleton organization
GO:0043549	16515	879	3	1	1984	1	3	false	0.44304435483874477	0.6724034420652675	0.0	regulation of kinase activity
GO:0016740	16515	2841	3	1	6357	1	1	false	0.4469089193007851	0.6724034420652675	0.0	transferase activity
GO:0016192	16515	2128	3	1	4702	1	1	false	0.45257337303454787	0.6724034420652675	0.0	vesicle-mediated transport
GO:0045595	16515	1604	3	1	8813	3	3	false	0.45270577477285956	0.6724034420652675	0.0	regulation of cell differentiation
GO:0006468	16515	1849	3	1	4070	1	2	false	0.45429975429954694	0.6724034420652675	0.0	protein phosphorylation
GO:0048870	16515	1451	3	2	2148	2	3	false	0.45621450918065864	0.6724034420652675	0.0	cell motility
GO:0043933	16515	1711	3	1	6509	2	1	false	0.4566644189757515	0.6724034420652675	0.0	protein-containing complex subunit organization
GO:0005488	16515	9221	3	3	11969	3	1	false	0.4572229480303556	0.6724034420652675	0.0	binding
GO:0045859	16515	785	3	1	1710	1	3	false	0.4590643274851701	0.6724034420652675	0.0	regulation of protein kinase activity
GO:0048365	16515	62	3	1	135	1	1	false	0.4592592592592633	0.6724034420652675	5.228613308806406E-40	Rac GTPase binding
GO:0032271	16515	210	3	1	456	1	2	false	0.46052631578949305	0.6724034420652675	5.950381232648574E-136	regulation of protein polymerization
GO:0071840	16515	6683	3	2	13878	3	1	false	0.47234086918273366	0.6870412642657944	0.0	cellular component organization or biogenesis
GO:0007399	16515	1971	3	1	4127	1	1	false	0.4775866246659873	0.6920500523461853	0.0	nervous system development
GO:0140096	16515	3053	3	1	6357	1	1	false	0.4802579833254222	0.6933047578833162	0.0	catalytic activity, acting on a protein
GO:0043228	16515	4536	3	2	9283	3	1	false	0.4829538091118579	0.6933076552720057	0.0	non-membrane-bounded organelle
GO:0051893	16515	60	3	1	124	1	3	false	0.4838709677419206	0.6933076552720057	7.010127256911146E-37	regulation of focal adhesion assembly
GO:0043232	16515	4526	3	2	9010	3	2	false	0.5034964782237803	0.7187459019997459	0.0	intracellular non-membrane-bounded organelle
GO:0016043	16515	6509	3	2	12854	3	2	false	0.5095692309747943	0.7213324704543272	0.0	cellular component organization
GO:0061024	16515	1951	3	1	6509	2	1	false	0.5096665361329968	0.7213324704543272	0.0	membrane organization
GO:0051171	16515	4412	3	1	8635	1	2	false	0.5109438332384818	0.7213324704543272	0.0	regulation of nitrogen compound metabolic process
GO:0080090	16515	4581	3	1	8908	1	2	false	0.5142568477784497	0.7220813420548697	0.0	regulation of primary metabolic process
GO:0005789	16515	960	3	1	3161	2	2	false	0.5152351242787352	0.7220813420548697	0.0	endoplasmic reticulum membrane
GO:0043412	16515	3949	3	1	7606	1	1	false	0.5191953720732142	0.7249855377313245	0.0	macromolecule modification
GO:0005884	16515	406	3	1	1313	2	2	false	0.5229796314527638	0.727623835064715	0.0	actin filament
GO:0016787	16515	3358	3	1	6357	1	1	false	0.5282365895857171	0.732284658487059	0.0	hydrolase activity
GO:0005575	16515	11845	3	3	14589	3	1	false	0.5351899274240102	0.7363717119701564	0.0	cellular_component
GO:0010631	16515	263	3	2	359	2	2	false	0.5361416722429312	0.7363717119701564	6.173950937678137E-90	epithelial cell migration
GO:0050896	16515	7281	3	2	13878	3	1	false	0.5369377066449057	0.7363717119701564	0.0	response to stimulus
GO:0006996	16515	4814	3	2	6509	2	1	false	0.5469657491843531	0.7461818078347261	0.0	organelle organization
GO:0019220	16515	1639	3	1	2991	1	2	false	0.547977265128627	0.7461818078347261	0.0	regulation of phosphate metabolic process
GO:0003674	16515	11969	3	3	14589	3	1	false	0.5521759367843886	0.7492422605130926	0.0	molecular_function
GO:0009605	16515	2447	3	1	7281	2	1	false	0.5592411605685275	0.7561570621771639	0.0	response to external stimulus
GO:0000904	16515	692	3	1	2048	2	2	false	0.5617204674521212	0.7568444193039107	0.0	cell morphogenesis involved in differentiation
GO:0003924	16515	723	3	1	1279	1	1	false	0.5652853792025586	0.7589845650831557	0.0	GTPase activity
GO:0016772	16515	1632	3	1	2841	1	1	false	0.5744456177411846	0.76693976771397	0.0	transferase activity, transferring phosphorus-containing groups
GO:0098805	16515	1574	3	1	6329	3	1	false	0.5759880345968287	0.76693976771397	0.0	whole membrane
GO:0060255	16515	4602	3	1	7947	1	2	false	0.5790864477184862	0.76693976771397	0.0	regulation of macromolecule metabolic process
GO:0001932	16515	1331	3	1	2298	1	3	false	0.5791993037423211	0.76693976771397	0.0	regulation of protein phosphorylation
GO:0065009	16515	3314	3	1	13061	3	2	false	0.5844247371006234	0.771199653081235	0.0	regulation of molecular function
GO:0019538	16515	5250	3	1	8935	1	3	false	0.5875769445978096	0.7727039271423249	0.0	protein metabolic process
GO:0030041	16515	173	3	1	292	1	2	false	0.5924657534247056	0.7764738884473958	4.016576536202526E-85	actin filament polymerization
GO:0016301	16515	1426	3	1	2396	1	2	false	0.5951585976633993	0.7773500051113786	0.0	kinase activity
GO:0019899	16515	2163	3	1	5904	2	1	false	0.5985419429819703	0.7788679127894932	0.0	enzyme binding
GO:0043229	16515	9004	3	3	10673	3	2	false	0.600377349441901	0.7788679127894932	0.0	intracellular organelle
GO:0009888	16515	1798	3	1	4812	2	1	false	0.607733334160691	0.7857562300259439	0.0	tissue development
GO:0043226	16515	9283	3	3	10934	3	1	false	0.6119369062555766	0.7859197614920663	0.0	organelle
GO:0032956	16515	318	3	1	840	2	3	false	0.6141069300188018	0.7859197614920663	3.5348060425045305E-241	regulation of actin cytoskeleton organization
GO:0048468	16515	1897	3	1	5006	2	3	false	0.6143380391081621	0.7859197614920663	0.0	cell development
GO:0008064	16515	170	3	1	275	1	3	false	0.618181818181884	0.7859197614920663	7.769103243322687E-79	regulation of actin polymerization or depolymerization
GO:0061572	16515	147	3	1	385	2	1	false	0.6184659090908977	0.7859197614920663	1.57468648819635E-110	actin filament bundle organization
GO:0051239	16515	2782	3	1	10089	3	2	false	0.6201398118023336	0.7859197614920663	0.0	regulation of multicellular organismal process
GO:0042325	16515	1477	3	1	2359	1	2	false	0.6261127596442257	0.7908792753400746	0.0	regulation of phosphorylation
GO:0007160	16515	194	3	1	308	1	1	false	0.6298701298700592	0.7930168192462385	1.494935164702491E-87	cell-matrix adhesion
GO:0120031	16515	570	3	1	1446	2	2	false	0.6331605622475757	0.7945544310557812	0.0	plasma membrane bounded cell projection assembly
GO:0120025	16515	1906	3	2	2390	2	2	false	0.6359219645135012	0.7954203074045098	0.0	plasma membrane bounded cell projection
GO:0030136	16515	177	3	1	274	1	1	false	0.6459854014597985	0.8046826828710745	9.172860720852975E-77	clathrin-coated vesicle
GO:0005886	16515	5537	3	3	6400	3	2	false	0.6475180963728178	0.8046826828710745	0.0	plasma membrane
GO:0030833	16515	156	3	1	240	1	3	false	0.6500000000000186	0.8051612903226036	6.08692093917525E-67	regulation of actin filament polymerization
GO:0099081	16515	1229	3	2	1510	2	1	false	0.6623446956238604	0.8178146724101686	2.9472324095E-314	supramolecular polymer
GO:0045296	16515	313	3	1	471	1	1	false	0.6645435244160343	0.817899722358196	8.133887693569898E-130	cadherin binding
GO:0044267	16515	4687	3	1	7022	1	2	false	0.6674736542281041	0.8188814160498147	0.0	cellular protein metabolic process
GO:1901564	16515	6170	3	1	9003	1	2	false	0.6853271131903249	0.8381070428824356	0.0	organonitrogen compound metabolic process
GO:0034622	16515	991	3	1	1426	1	1	false	0.6949509116407051	0.8446859988070062	0.0	cellular protein-containing complex assembly
GO:0036211	16515	3764	3	1	5415	1	2	false	0.6951061865182656	0.8446859988070062	0.0	protein modification process
GO:0005622	16515	10525	3	3	11845	3	1	false	0.7015317340347604	0.8474396242068126	0.0	intracellular
GO:0099503	16515	920	3	1	2016	2	1	false	0.7045669384375356	0.8474396242068126	0.0	secretory vesicle
GO:0005515	16515	5904	3	2	9221	3	1	false	0.7049167554548422	0.8474396242068126	0.0	protein binding
GO:0070887	16515	2939	3	1	6418	2	2	false	0.7061996868390105	0.8474396242068126	0.0	cellular response to chemical stimulus
GO:0051641	16515	2730	3	1	5875	2	1	false	0.7134757568553679	0.8518801336606527	0.0	cellular localization
GO:0071310	16515	2428	3	1	3396	1	2	false	0.7149587750292418	0.8518801336606527	0.0	cellular response to organic substance
GO:0034314	16515	38	3	1	53	1	1	false	0.7169811320754623	0.8518801336606527	1.5999109807175113E-13	Arp2/3 complex-mediated actin nucleation
GO:0044260	16515	6589	3	1	9167	1	2	false	0.7187738627761757	0.8518801336606527	0.0	cellular macromolecule metabolic process
GO:0007165	16515	4610	3	1	12851	3	5	false	0.736323000312838	0.8650033984006484	0.0	signal transduction
GO:0005901	16515	79	3	1	107	1	1	false	0.7383177570093723	0.8650033984006484	2.2238416076159037E-26	caveola
GO:0006950	16515	3575	3	1	7281	2	1	false	0.7409573841884717	0.8650033984006484	0.0	response to stress
GO:0016310	16515	2217	3	1	2991	1	1	false	0.7412236710138105	0.8650033984006484	0.0	phosphorylation
GO:0065003	16515	1426	3	1	2900	2	2	false	0.7417418610454604	0.8650033984006484	0.0	protein-containing complex assembly
GO:0031267	16515	384	3	1	515	1	1	false	0.7456310679609564	0.8650033984006484	3.6248893433568825E-126	small GTPase binding
GO:0023052	16515	5095	3	1	13878	3	1	false	0.746549279549942	0.8650033984006484	0.0	signaling
GO:0110053	16515	250	3	1	502	2	3	false	0.7485029940119499	0.8650033984006484	2.154254828503576E-150	regulation of actin filament organization
GO:0099513	16515	1041	3	1	2082	2	2	false	0.7501201345505623	0.8650033984006484	0.0	polymeric cytoskeletal fiber
GO:0065008	16515	3583	3	1	9584	3	1	false	0.7545577749466303	0.8672702755979702	0.0	regulation of biological quality
GO:0008154	16515	196	3	1	385	2	1	false	0.7596590909090243	0.8672702755979702	3.3272907637853035E-115	actin polymerization or depolymerization
GO:0002224	16515	124	3	1	163	1	1	false	0.7607361963190308	0.8672702755979702	1.5327318637346516E-38	toll-like receptor signaling pathway
GO:0048583	16515	3777	3	1	9953	3	2	false	0.761120007490927	0.8672702755979702	0.0	regulation of response to stimulus
GO:0010033	16515	2958	3	1	3829	1	1	false	0.7725254635656792	0.877662065116038	0.0	response to organic substance
GO:0042221	16515	3829	3	1	7281	2	1	false	0.7752532936077461	0.8781630228477123	0.0	response to chemical
GO:0016773	16515	1274	3	1	1632	1	1	false	0.78063725490163	0.8806771329779363	0.0	phosphotransferase activity, alcohol group as acceptor
GO:0007154	16515	5113	3	1	12841	3	1	false	0.7820596415246779	0.8806771329779363	0.0	cell communication
GO:0110165	16515	10934	3	3	11845	3	1	false	0.786543683336195	0.8831367672546752	0.0	cellular anatomical entity
GO:0009987	16515	12841	3	3	13878	3	1	false	0.7921516040267216	0.8868402797267088	0.0	cellular process
GO:0006464	16515	3764	3	1	4687	1	2	false	0.8030723277178098	0.896452830940811	0.0	cellular protein modification process
GO:0031323	16515	4758	3	1	11275	3	3	false	0.8069325197174639	0.8981509784681337	0.0	regulation of cellular metabolic process
GO:0019222	16515	5105	3	1	11880	3	2	false	0.8145632003143042	0.904023898614719	0.0	regulation of metabolic process
GO:0014032	16515	72	3	1	88	1	3	false	0.8181818181817954	0.9054231071521885	6.907361739795976E-18	neural crest cell development
GO:0016477	16515	1315	3	2	1451	2	1	false	0.8212695168598474	0.906228432397073	2.5941692467191015E-195	cell migration
GO:0000902	16515	960	3	2	1057	2	1	false	0.8248043347382629	0.907521101832358	4.187268842637695E-140	cell morphogenesis
GO:0048856	16515	4812	3	2	5265	2	1	false	0.8353081512711203	0.9099611464610259	0.0	anatomical structure development
GO:0014909	16515	66	3	1	79	1	1	false	0.8354430379746691	0.9099611464610259	3.7889316453175926E-15	smooth muscle cell migration
GO:0098588	16515	1881	3	1	3159	2	1	false	0.8364087768739041	0.9099611464610259	0.0	bounding membrane of organelle
GO:0071495	16515	1268	3	1	1513	1	1	false	0.8380700594853455	0.9099611464610259	3.6313787365830666E-290	cellular response to endogenous stimulus
GO:0042060	16515	505	3	1	602	1	1	false	0.8388704318937582	0.9099611464610259	8.253237307151272E-115	wound healing
GO:0043170	16515	7606	3	1	8995	1	1	false	0.8455808782695051	0.9146564993112394	0.0	macromolecule metabolic process
GO:0008150	16515	13878	3	3	14589	3	1	false	0.8607945342954457	0.9284974751950876	0.0	biological_process
GO:0001725	16515	66	3	1	76	1	2	false	0.8684210526315632	0.9340999557717655	1.0476395999303526E-12	stress fiber
GO:0048513	16515	3125	3	1	4812	2	2	false	0.8771396700504295	0.9408425511155445	0.0	animal organ development
GO:0006807	16515	8339	3	1	9406	1	1	false	0.8865617690907434	0.9483000538463661	0.0	nitrogen compound metabolic process
GO:0003824	16515	6357	3	1	11969	3	1	false	0.8969480880533758	0.9567446272569342	0.0	catalytic activity
GO:0043227	16515	7507	3	2	9283	3	1	false	0.9042291074219019	0.9618392721606934	0.0	membrane-bounded organelle
GO:0043231	16515	7335	3	2	9029	3	2	false	0.9076389021005773	0.9627992773663583	0.0	intracellular membrane-bounded organelle
GO:0044238	16515	8708	3	1	9406	1	1	false	0.9257920476364541	0.9788547736473886	0.0	primary metabolic process
GO:0043542	16515	192	3	1	263	2	1	false	0.927872754186587	0.9788547736473886	4.382977937138065E-66	endothelial cell migration
GO:0017016	16515	364	3	1	384	1	1	false	0.9479166666667154	0.9955889984428741	8.281671582729904E-34	Ras GTPase binding
GO:0030016	16515	214	3	1	225	1	1	false	0.9511111111111159	0.9955889984428741	6.839113893720555E-19	myofibril
GO:0071704	16515	8995	3	1	9406	1	1	false	0.9563044864969051	0.9955889984428741	0.0	organic substance metabolic process
GO:0090132	16515	264	3	2	269	2	1	false	0.9631027021028115	0.9955889984428741	8.844135751491747E-11	epithelium migration
GO:0005925	16515	399	3	2	406	2	1	false	0.9657726692210615	0.9955889984428741	2.9196624968407593E-15	focal adhesion
GO:0051234	16515	4792	3	1	5875	2	1	false	0.9660442049034544	0.9955889984428741	0.0	establishment of localization
GO:0008152	16515	9406	3	1	13878	3	1	false	0.9665553061074156	0.9955889984428741	0.0	metabolic process
GO:0044237	16515	8863	3	1	13059	3	2	false	0.9668437137411192	0.9955889984428741	0.0	cellular metabolic process
GO:0007275	16515	4343	3	1	6284	3	2	false	0.9705622978840065	0.9955889984428741	0.0	multicellular organism development
GO:0098857	16515	315	3	1	324	1	1	false	0.9722222222220275	0.9955889984428741	1.0316692117906443E-17	membrane microdomain
GO:0120036	16515	1437	3	2	1456	2	1	false	0.9740625354040751	0.9955889984428741	1.0870553178834464E-43	plasma membrane bounded cell projection organization
GO:0017111	16515	1279	3	1	1312	1	1	false	0.9748475609753142	0.9955889984428741	1.671504200825845E-66	nucleoside-triphosphatase activity
GO:0048731	16515	4127	3	1	4812	2	2	false	0.9797611562455119	0.9967935977944009	0.0	system development
GO:0006810	16515	4702	3	1	4792	1	1	false	0.9812186978288634	0.9967935977944009	1.9528703698435357E-193	transport
GO:0099512	16515	1223	3	2	1229	2	1	false	0.9902558421206307	0.9972409670051685	2.1150941658829377E-16	supramolecular fiber
GO:0120039	16515	616	3	2	618	2	1	false	0.9935327532215972	0.9972409670051685	5.24513120695616E-6	plasma membrane bounded cell projection morphogenesis
GO:0006796	16515	2991	3	1	3009	1	1	false	0.9940179461596822	0.9972409670051685	1.6476590431454356E-47	phosphate-containing compound metabolic process
GO:0007155	16515	1255	3	1	1260	1	1	false	0.9960317460319057	0.9972409670051685	3.808723211297523E-14	cell adhesion
GO:0045121	16515	314	3	1	315	1	1	false	0.9968253968255789	0.9972409670051685	0.0031746031746034678	membrane raft
GO:0030154	16515	3328	3	1	3513	2	1	false	0.9972409670051685	0.9972409670051685	6.4067112836E-314	cell differentiation
GO:0000000	16515	14589	3	3	0	0	0	true	1.0	1.0	1.0	Gene Ontology
GO:0016462	16515	1312	3	1	1312	1	1	true	1.0	1.0	1.0	pyrophosphatase activity
GO:0016818	16515	1312	3	1	1312	1	1	true	1.0	1.0	1.0	hydrolase activity, acting on acid anhydrides, in phosphorus-containing anhydrides
