## Supplementary File S3 for "PIGNON: A protein-protein interaction-guided functional enrichment analysis for quantitative proteomics": table-mcl2_cluster1139-Parent-Child-Union-Benjamini-Hochberg.txt

ID	Pop.total	Pop.term	Study.total	Study.term	Pop.family	Study.family	nparents	is.trivial	p	p.adjusted	p.min	name
GO:0008233	16515	1074	3	2	5075	2	3	false	0.04475251984904702	0.9666147157004692	0.0	peptidase activity
GO:0006508	16515	1639	3	2	5250	2	1	false	0.09742198514034532	0.9666147157004692	0.0	proteolysis
GO:0044257	16515	735	3	1	4887	1	3	false	0.15039901780179296	0.9666147157004692	0.0	cellular protein catabolic process
GO:0044265	16515	1103	3	1	7226	1	3	false	0.15264323277102665	0.9666147157004692	0.0	cellular macromolecule catabolic process
GO:0000323	16515	673	3	1	3678	1	1	false	0.18297988037004675	0.9666147157004692	0.0	lytic vacuole
GO:0044248	16515	2055	3	1	8923	1	2	false	0.23030370951582915	0.9666147157004692	0.0	cellular catabolic process
GO:0140096	16515	3053	3	2	6357	2	1	false	0.23060845895344076	0.9666147157004692	0.0	catalytic activity, acting on a protein
GO:0016787	16515	3358	3	2	6357	2	1	false	0.27899468710485265	0.9666147157004692	0.0	hydrolase activity
GO:0003824	16515	6357	3	2	11969	2	1	false	0.28206984018158265	0.9666147157004692	0.0	catalytic activity
GO:0008237	16515	160	3	1	1042	2	1	false	0.2836487136796631	0.9666147157004692	2.567491445383033E-193	metallopeptidase activity
GO:0030163	16515	878	3	1	5628	2	3	false	0.2876969970022839	0.9666147157004692	0.0	protein catabolic process
GO:0009057	16515	1319	3	1	8030	2	2	false	0.30155412656292	0.9666147157004692	0.0	macromolecule catabolic process
GO:0004197	16515	301	3	1	945	1	2	false	0.31851851851855817	0.9666147157004692	5.535961486480572E-256	cysteine-type endopeptidase activity
GO:1901565	16515	1167	3	1	6503	2	2	false	0.326729593557793	0.9666147157004692	0.0	organonitrogen compound catabolic process
GO:0019538	16515	5250	3	2	8935	2	3	false	0.34521954132159616	0.9666147157004692	0.0	protein metabolic process
GO:1901575	16515	1956	3	1	9133	2	2	false	0.3824871266493513	0.9862635212957696	0.0	organic substance catabolic process
GO:0005773	16515	3678	3	1	8452	1	2	false	0.4351632749624206	0.9862635212957696	0.0	vacuole
GO:0009056	16515	2357	3	1	9406	2	1	false	0.43839672506740646	0.9862635212957696	0.0	catabolic process
GO:0008152	16515	9406	3	2	13878	2	1	false	0.4593474426524375	0.9862635212957696	0.0	metabolic process
GO:1901564	16515	6170	3	2	9003	2	2	false	0.4696492958551283	0.9862635212957696	0.0	organonitrogen compound metabolic process
GO:0005737	16515	6076	3	1	11683	1	2	false	0.5200718993428045	0.9881614338665722	0.0	cytoplasm
GO:0051603	16515	680	3	1	1685	2	2	false	0.6444032507030573	0.9881614338665722	0.0	proteolysis involved in cellular protein catabolic process
GO:0003674	16515	11969	3	2	14589	2	1	false	0.6730667995212539	0.9881614338665722	0.0	molecular_function
GO:0043170	16515	7606	3	2	8995	2	1	false	0.7149925038066675	0.9881614338665722	0.0	macromolecule metabolic process
GO:0006807	16515	8339	3	2	9406	2	1	false	0.7859810771650153	0.9881614338665722	0.0	nitrogen compound metabolic process
GO:0043227	16515	7507	3	1	9283	1	1	false	0.808682537973074	0.9881614338665722	0.0	membrane-bounded organelle
GO:0043231	16515	7335	3	1	9029	1	2	false	0.812382323626683	0.9881614338665722	0.0	intracellular membrane-bounded organelle
GO:0008234	16515	622	3	1	1042	2	1	false	0.837764883536736	0.9881614338665722	3.040490279962583E-304	cysteine-type peptidase activity
GO:0043229	16515	9004	3	1	10673	1	2	false	0.8436240981907518	0.9881614338665722	0.0	intracellular organelle
GO:0043226	16515	9283	3	1	10934	1	1	false	0.849003109566795	0.9881614338665722	0.0	organelle
GO:0044238	16515	8708	3	2	9406	2	1	false	0.8570836107254336	0.9881614338665722	0.0	primary metabolic process
GO:0004175	16515	674	3	1	1042	2	1	false	0.8754925225081522	0.9881614338665722	5.225545316484879E-293	endopeptidase activity
GO:0005622	16515	10525	3	1	11845	1	1	false	0.8885605740914505	0.9881614338665722	0.0	intracellular
GO:0044267	16515	4687	3	1	7022	2	2	false	0.8894578420404158	0.9881614338665722	0.0	cellular protein metabolic process
GO:0044237	16515	8863	3	1	13059	2	2	false	0.8967759585791586	0.9881614338665722	0.0	cellular metabolic process
GO:0008150	16515	13878	3	2	14589	2	1	false	0.904901259129079	0.9881614338665722	0.0	biological_process
GO:0071704	16515	8995	3	2	9406	2	1	false	0.9145138279251911	0.9881614338665722	0.0	organic substance metabolic process
GO:0044260	16515	6589	3	1	9167	2	2	false	0.9209339127697014	0.9881614338665722	0.0	cellular macromolecule metabolic process
GO:0110165	16515	10934	3	1	11845	1	1	false	0.9230899113551975	0.9881614338665722	0.0	cellular anatomical entity
GO:0070011	16515	1042	3	2	1074	2	1	false	0.9412704941504186	0.9881614338665722	4.27162281241786E-62	peptidase activity, acting on L-amino acid peptides
GO:0005575	16515	11845	3	1	14589	2	1	false	0.9646337806792729	0.9881614338665722	0.0	cellular_component
GO:0009987	16515	12841	3	1	13878	2	1	false	0.9944215179471909	0.9944215179471909	0.0	cellular process
GO:0000000	16515	14589	3	2	0	0	0	true	1.0	1.0	1.0	Gene Ontology
GO:0005764	16515	673	3	1	673	1	1	true	1.0	1.0	1.0	lysosome
