## Supplementary File S3 for "PIGNON: A protein-protein interaction-guided functional enrichment analysis for quantitative proteomics": table-mcl2_cluster1140-Parent-Child-Union-Benjamini-Hochberg.txt

ID	Pop.total	Pop.term	Study.total	Study.term	Pop.family	Study.family	nparents	is.trivial	p	p.adjusted	p.min	name
GO:1903012	16515	2	3	1	1829	2	4	false	0.002186389233514175	0.3064255116618482	5.981913087590085E-7	positive regulation of bone development
GO:0005783	16515	543	3	2	8452	2	3	false	0.0041203254998793855	0.3064255116618482	0.0	endoplasmic reticulum
GO:1903010	16515	14	3	1	1894	1	2	false	0.007391763463573336	0.3064255116618482	1.1967536872756159E-35	regulation of bone development
GO:0010714	16515	24	3	1	2876	1	3	false	0.008344923504870467	0.3064255116618482	6.661380876681531E-60	positive regulation of collagen metabolic process
GO:0072595	16515	40	3	1	9358	2	3	false	0.00853101943769613	0.3064255116618482	1.2605887153222063E-111	maintenance of protein localization in organelle
GO:0032881	16515	41	3	1	4689	1	3	false	0.008743868628708646	0.3064255116618482	1.2198523597716545E-101	regulation of polysaccharide metabolic process
GO:0032964	16515	42	3	1	4795	1	2	false	0.008759124087580233	0.3064255116618482	4.293043526530898E-104	collagen biosynthetic process
GO:0001503	16515	364	3	2	6028	3	1	false	0.010473794276569841	0.3064255116618482	0.0	ossification
GO:0032965	16515	34	3	1	2886	1	3	false	0.011781011781017273	0.3064255116618482	8.03228515884557E-80	regulation of collagen biosynthetic process
GO:0005976	16515	98	3	1	7819	1	2	false	0.012533572068019465	0.3064255116618482	5.136318584998458E-228	polysaccharide metabolic process
GO:0044264	16515	87	3	1	6685	1	3	false	0.013014210920001277	0.3064255116618482	6.082594641764843E-201	cellular polysaccharide metabolic process
GO:0010712	16515	37	3	1	5143	2	2	false	0.014338121101790504	0.309464447113645	7.587497571855267E-95	regulation of collagen metabolic process
GO:0051651	16515	79	3	1	12999	3	3	false	0.01812297790715726	0.33231756214924163	1.1373541699428035E-208	maintenance of location in cell
GO:0032963	16515	87	3	1	9406	2	1	false	0.018414253211850196	0.33231756214924163	6.469183581600734E-214	collagen metabolic process
GO:0032967	16515	24	3	1	1247	1	4	false	0.01924619085806419	0.33231756214924163	3.8783167400591907E-51	positive regulation of collagen biosynthetic process
GO:0030867	16515	26	3	1	2480	2	3	false	0.02086201512057885	0.3377038697643701	2.552613090859439E-62	rough endoplasmic reticulum membrane
GO:0042175	16515	976	3	2	6329	2	2	false	0.023760351832972006	0.35082627036619923	0.0	nuclear outer membrane-endoplasmic reticulum membrane network
GO:0032507	16515	70	3	1	2871	1	4	false	0.024381748519658634	0.35082627036619923	2.4231550237626294E-142	maintenance of protein location in cell
GO:0043467	16515	139	3	1	5044	1	2	false	0.02755749405234279	0.35698415963717134	1.3511595704754746E-275	regulation of generation of precursor metabolites and energy
GO:0010675	16515	134	3	1	4861	1	3	false	0.027566344373526744	0.35698415963717134	1.2072122718058051E-265	regulation of cellular carbohydrate metabolic process
GO:0044262	16515	264	3	1	8902	1	2	false	0.029656257020755687	0.3657605032559868	0.0	cellular carbohydrate metabolic process
GO:0061035	16515	62	3	1	1867	1	2	false	0.03320835565077238	0.37083248108088324	1.3543690389550603E-117	regulation of cartilage development
GO:0061036	16515	31	3	1	1807	2	4	false	0.034026037539495194	0.37083248108088324	1.152686763782341E-67	positive regulation of cartilage development
GO:0035437	16515	12	3	1	664	2	3	false	0.03584473641172369	0.37083248108088324	7.206746155680368E-26	maintenance of protein localization in endoplasmic reticulum
GO:0045185	16515	97	3	1	2659	1	2	false	0.03647987965399198	0.37083248108088324	3.5916860738019743E-180	maintenance of protein location
GO:0048864	16515	76	3	1	1998	1	2	false	0.038038038038015955	0.37083248108088324	1.1418565828052146E-139	stem cell development
GO:0014031	16515	76	3	1	1962	1	2	false	0.03873598369009312	0.37083248108088324	4.670984000231121E-139	mesenchymal cell development
GO:0006109	16515	196	3	1	4889	1	2	false	0.04008999795469008	0.37083248108088324	0.0	regulation of carbohydrate metabolic process
GO:0048522	16515	4621	3	3	12886	3	3	false	0.046096997656320034	0.3944287102763676	0.0	positive regulation of cellular process
GO:1902117	16515	66	3	1	1423	1	4	false	0.04638088545327618	0.3944287102763676	1.9466109419664822E-115	positive regulation of organelle assembly
GO:0034103	16515	67	3	1	2805	2	2	false	0.04720961397130269	0.3944287102763676	7.861601345151432E-137	regulation of tissue remodeling
GO:0045724	16515	22	3	1	442	1	4	false	0.049773755656099025	0.4028563348415515	1.2084311415887126E-37	positive regulation of cilium assembly
GO:0032502	16515	5265	3	3	13878	3	1	false	0.05458343508386655	0.4099514836961318	0.0	developmental process
GO:0048518	16515	5275	3	3	13878	3	2	false	0.054895102223561816	0.4099514836961318	0.0	positive regulation of biological process
GO:0006091	16515	491	3	1	8863	1	1	false	0.05539884914812592	0.4099514836961318	0.0	generation of precursor metabolites and energy
GO:0045669	16515	58	3	1	1006	1	4	false	0.0576540755466959	0.41478904351650664	8.873482749387888E-96	positive regulation of osteoblast differentiation
GO:0005975	16515	557	3	1	8996	1	2	false	0.06191640729234877	0.43341485104644145	0.0	carbohydrate metabolic process
GO:0045667	16515	111	3	1	1701	1	3	false	0.06525573192243579	0.4399103117437015	1.7047716720234992E-177	regulation of osteoblast differentiation
GO:0044782	16515	353	3	1	5329	1	2	false	0.0662413210733759	0.4399103117437015	0.0	cilium organization
GO:0006928	16515	2076	3	2	12841	3	1	false	0.06993865527028383	0.4471685716143293	0.0	movement of cell or subcellular component
GO:0051094	16515	1228	3	2	7511	3	3	false	0.07141323059793478	0.4471685716143293	0.0	positive regulation of developmental process
GO:0008289	16515	670	3	1	9221	1	1	false	0.07266023207943464	0.4471685716143293	0.0	lipid binding
GO:0048771	16515	153	3	1	6028	3	1	false	0.0742403420054678	0.4471685716143293	6.036812613359237E-309	tissue remodeling
GO:0120034	16515	90	3	1	1121	1	4	false	0.08028545941122163	0.45260426110577134	2.004752179266774E-135	positive regulation of plasma membrane bounded cell projection assembly
GO:0032501	16515	6028	3	3	13878	3	1	false	0.08192506598144499	0.45260426110577134	0.0	multicellular organismal process
GO:0051235	16515	296	3	1	7011	2	2	false	0.08266203241639258	0.45260426110577134	0.0	maintenance of location
GO:1902115	16515	175	3	1	1973	1	3	false	0.0886974151039693	0.45260426110577134	7.218153431435595E-256	regulation of organelle assembly
GO:1902017	16515	50	3	1	552	1	3	false	0.09057971014493757	0.45260426110577134	2.3992909610520387E-72	regulation of cilium assembly
GO:0001890	16515	147	3	1	3126	2	2	false	0.09185289827225063	0.45260426110577134	9.742752900141264E-257	placenta development
GO:0005789	16515	960	3	2	3161	2	2	false	0.09216759637815845	0.45260426110577134	0.0	endoplasmic reticulum membrane
GO:0099111	16515	440	3	1	4764	1	2	false	0.09235936188093026	0.45260426110577134	0.0	microtubule-based transport
GO:0045778	16515	83	3	1	1741	2	3	false	0.09310080743673214	0.45260426110577134	2.967731116326288E-144	positive regulation of ossification
GO:0006903	16515	418	3	1	12903	3	3	false	0.09407933365405682	0.45260426110577134	0.0	vesicle targeting
GO:0012505	16515	3456	3	2	10934	2	3	false	0.09988571158252003	0.45260426110577134	0.0	endomembrane system
GO:0060491	16515	157	3	1	1570	1	3	false	0.10000000000006917	0.45260426110577134	6.59264865187081E-221	regulation of cell projection assembly
GO:0051240	16515	1553	3	2	7916	3	3	false	0.10032752875699476	0.45260426110577134	0.0	positive regulation of multicellular organismal process
GO:0036064	16515	125	3	1	1130	1	2	false	0.11061946902659897	0.45260426110577134	5.42481356598006E-170	ciliary basal body
GO:0048762	16515	193	3	1	3341	2	2	false	0.11221352565725806	0.45260426110577134	1.5265E-319	mesenchymal cell differentiation
GO:0070972	16515	135	3	1	1178	1	1	false	0.11460101867568047	0.45260426110577134	1.9703286430733914E-181	protein localization to endoplasmic reticulum
GO:0010638	16515	583	3	1	5042	1	3	false	0.11562871876205244	0.45260426110577134	0.0	positive regulation of organelle organization
GO:0031090	16515	3159	3	2	9284	2	2	false	0.11575460287305342	0.45260426110577134	0.0	organelle membrane
GO:0051216	16515	191	3	1	3164	2	3	false	0.11710705282627235	0.45260426110577134	1.836148975643E-312	cartilage development
GO:0001649	16515	205	3	1	3385	2	2	false	0.11747174120280705	0.45260426110577134	0.0	osteoblast differentiation
GO:0062012	16515	382	3	1	6267	2	2	false	0.11820212889407085	0.45260426110577134	0.0	regulation of small molecule metabolic process
GO:0060348	16515	194	3	1	3162	2	2	false	0.11896110507132279	0.45260426110577134	5.70677614E-316	bone development
GO:0030278	16515	183	3	1	2883	2	2	false	0.12294257442000951	0.45260426110577134	3.1252322802926416E-295	regulation of ossification
GO:0035082	16515	338	3	1	2681	1	3	false	0.12607236105934883	0.45260426110577134	0.0	axoneme assembly
GO:1905349	16515	338	3	1	2668	1	2	false	0.1266866566718933	0.45260426110577134	0.0	ciliary transition zone assembly
GO:0005929	16515	647	3	1	9587	2	3	false	0.13042648445339042	0.45260426110577134	0.0	cilium
GO:0005815	16515	738	3	1	10934	2	2	false	0.13044183128460157	0.45260426110577134	0.0	microtubule organizing center
GO:0048863	16515	228	3	1	3328	2	1	false	0.1323448446278607	0.45260426110577134	0.0	stem cell differentiation
GO:0070873	16515	33	3	1	248	1	4	false	0.13306451612904527	0.45260426110577134	7.756600343530965E-42	regulation of glycogen metabolic process
GO:0050793	16515	2287	3	2	9945	3	2	false	0.13429974902083766	0.45260426110577134	0.0	regulation of developmental process
GO:0005814	16515	610	3	1	4526	1	2	false	0.13477684489653016	0.45260426110577134	0.0	centriole
GO:0005996	16515	261	3	1	1933	1	2	false	0.1350232798758715	0.45260426110577134	0.0	monosaccharide metabolic process
GO:0061448	16515	243	3	1	1798	1	1	false	0.13515016685218617	0.45260426110577134	1.957689122807934E-308	connective tissue development
GO:0060485	16515	239	3	1	3369	2	2	false	0.13686881719490762	0.45260426110577134	0.0	mesenchyme development
GO:0048706	16515	120	3	1	869	1	2	false	0.13808975834295623	0.45260426110577134	7.711965741501751E-151	embryonic skeletal system development
GO:0030990	16515	647	3	1	4639	1	1	false	0.1394697133000342	0.45260426110577134	0.0	intraciliary transport particle
GO:0070925	16515	771	3	1	5515	1	2	false	0.13980054397089461	0.45260426110577134	0.0	organelle assembly
GO:0051656	16515	691	3	1	4820	1	2	false	0.14336099585058182	0.45840120895432945	0.0	establishment of organelle localization
GO:0051649	16515	801	3	1	5310	1	3	false	0.15084745762674312	0.4734180728649323	0.0	establishment of localization in cell
GO:0120032	16515	154	3	1	1009	1	3	false	0.15262636273534155	0.4734180728649323	1.7384476017178339E-186	regulation of plasma membrane bounded cell projection assembly
GO:0048608	16515	399	3	1	4990	2	3	false	0.1535409966048429	0.4734180728649323	0.0	reproductive structure development
GO:0007186	16515	729	3	1	4610	1	1	false	0.1581344902385934	0.4794455602736393	0.0	G protein-coupled receptor signaling pathway
GO:0031224	16515	908	3	1	10934	2	2	false	0.15919813970476054	0.4794455602736393	0.0	intrinsic component of membrane
GO:0031346	16515	354	3	1	2059	1	3	false	0.1719281204467161	0.5118319907551663	0.0	positive regulation of cell projection organization
GO:0030031	16515	584	3	1	3268	1	2	false	0.17870257037937518	0.5184110491476814	0.0	cell projection assembly
GO:0048869	16515	3513	3	2	13027	3	2	false	0.17892380346845546	0.5184110491476814	0.0	cellular developmental process
GO:0031300	16515	343	3	1	3573	2	2	false	0.18280424698188383	0.5184110491476814	0.0	intrinsic component of organelle membrane
GO:0099118	16515	358	3	1	1952	1	2	false	0.18340163934429038	0.5184110491476814	0.0	microtubule-based protein transport
GO:0061458	16515	403	3	1	4127	2	1	false	0.18578515553316166	0.5184110491476814	0.0	reproductive system development
GO:0051239	16515	2782	3	2	10089	3	2	false	0.1861475967982022	0.5184110491476814	0.0	regulation of multicellular organismal process
GO:0005773	16515	3678	3	2	8452	2	2	false	0.1893379910104127	0.5216865922520946	0.0	vacuole
GO:0007017	16515	896	3	1	12841	3	1	false	0.19507704564466383	0.5289289401752034	0.0	microtubule-based process
GO:0044089	16515	473	3	1	6743	3	3	false	0.1960508813004615	0.5289289401752034	0.0	positive regulation of cellular component biogenesis
GO:0055114	16515	1051	3	1	9406	2	1	false	0.21099973175458142	0.5609895120830982	0.0	oxidation-reduction process
GO:0009891	16515	1233	3	1	5739	1	3	false	0.21484579195059936	0.5609895120830982	0.0	positive regulation of biosynthetic process
GO:0031503	16515	549	3	1	2531	1	1	false	0.21691031212953385	0.5609895120830982	0.0	protein-containing complex localization
GO:0001501	16515	479	3	1	4127	2	1	false	0.21868367175354547	0.5609895120830982	0.0	skeletal system development
GO:0033043	16515	1180	3	1	5370	1	2	false	0.21973929236441067	0.5609895120830982	0.0	regulation of organelle organization
GO:0031344	16515	627	3	1	2838	1	2	false	0.2209302325578225	0.5609895120830982	0.0	regulation of cell projection organization
GO:0030030	16515	1456	3	1	6509	1	1	false	0.22369027500317964	0.5624833128720731	0.0	cell projection organization
GO:0005623	16515	1465	3	1	11845	2	1	false	0.23207394738811127	0.5724992444845624	0.0	cell
GO:0015980	16515	256	3	1	1103	1	2	false	0.2320942883045523	0.5724992444845624	1.0277905094124506E-258	energy derivation by oxidation of organic compounds
GO:0010906	16515	109	3	1	462	1	3	false	0.23593073593074723	0.5737102067784668	5.483935469942038E-109	regulation of glucose metabolic process
GO:0044087	16515	839	3	1	9710	3	2	false	0.23748681915709907	0.5737102067784668	0.0	regulation of cellular component biogenesis
GO:0014033	16515	80	3	1	331	1	2	false	0.24169184290027368	0.5737102067784668	6.212725131552667E-79	neural crest cell differentiation
GO:0000003	16515	1253	3	1	13878	3	1	false	0.2471573889782242	0.5737102067784668	0.0	reproduction
GO:0022414	16515	1253	3	1	13878	3	2	false	0.2471573889782242	0.5737102067784668	0.0	reproductive process
GO:0030705	16515	465	3	1	1873	1	1	false	0.24826481580340878	0.5737102067784668	0.0	cytoskeleton-dependent intracellular transport
GO:0031227	16515	151	3	1	1135	2	2	false	0.2484814581732527	0.5737102067784668	1.4798430530110403E-192	intrinsic component of endoplasmic reticulum membrane
GO:0005543	16515	409	3	1	1634	1	2	false	0.2503059975519952	0.5737102067784668	0.0	phospholipid binding
GO:0098840	16515	358	3	1	1417	1	3	false	0.2526464361328813	0.5739032649622203	0.0	protein transport along microtubule
GO:0050794	16515	8239	3	3	12995	3	2	false	0.2548219130141133	0.5739032649622203	0.0	regulation of cellular process
GO:0071944	16515	5612	3	2	10934	2	1	false	0.26341440040921293	0.5811663492186395	0.0	cell periphery
GO:0005791	16515	77	3	1	543	2	1	false	0.2637255101832791	0.5811663492186395	1.0988158503889974E-95	rough endoplasmic reticulum
GO:0050789	16515	8917	3	3	13878	3	2	false	0.26523046784051957	0.5811663492186395	0.0	regulation of biological process
GO:0040012	16515	891	3	1	9059	3	2	false	0.2670223766680236	0.5811663492186395	0.0	regulation of locomotion
GO:0005737	16515	6076	3	2	11683	2	2	false	0.27045341452748134	0.5837286196884806	0.0	cytoplasm
GO:0051270	16515	896	3	1	8723	3	3	false	0.27761073709795475	0.594224635606366	0.0	regulation of cellular component movement
GO:0051640	16515	807	3	1	2730	1	1	false	0.295604395603829	0.6259036639463984	0.0	organelle localization
GO:0007010	16515	1441	3	1	4814	1	1	false	0.2993352721239803	0.6259036639463984	0.0	cytoskeleton organization
GO:0061512	16515	353	3	1	1178	1	1	false	0.2996604414260749	0.6259036639463984	1.681023134525E-311	protein localization to cilium
GO:0046907	16515	1873	3	1	11294	2	3	false	0.304189793287323	0.6302812516913332	0.0	intracellular transport
GO:0048193	16515	665	3	1	2128	1	1	false	0.31249999999983424	0.635438338913703	0.0	Golgi vesicle transport
GO:0040011	16515	1650	3	1	13878	3	1	false	0.31597343074473105	0.635438338913703	0.0	locomotion
GO:0006112	16515	81	3	1	256	1	1	false	0.3164062499999923	0.635438338913703	7.599021133808194E-69	energy reserve metabolic process
GO:0042995	16515	1906	3	1	10934	2	1	false	0.3182634551571402	0.635438338913703	0.0	cell projection
GO:0043167	16515	2941	3	1	9221	1	1	false	0.31894588439683935	0.635438338913703	0.0	ion binding
GO:0065007	16515	9584	3	3	13878	3	1	false	0.32931968937529044	0.6465508061984222	0.0	biological regulation
GO:0043068	16515	611	3	1	1849	1	3	false	0.3304488912922564	0.6465508061984222	0.0	positive regulation of programmed cell death
GO:0060271	16515	338	3	1	1013	1	8	false	0.33366238894390104	0.6465508061984222	2.7992624423356037E-279	cilium assembly
GO:0016020	16515	6329	3	2	10934	2	1	false	0.3350295766107691	0.6465508061984222	0.0	membrane
GO:0010942	16515	661	3	1	5164	3	3	false	0.33700524647408103	0.6465508061984222	0.0	positive regulation of cell death
GO:0044281	16515	1811	3	1	9406	2	1	false	0.34801951495834704	0.6627724586339109	0.0	small molecule metabolic process
GO:0044419	16515	1871	3	1	13878	3	1	false	0.3523978954526857	0.6635673432645904	0.0	interspecies interaction between organisms
GO:0051130	16515	1112	3	1	8217	3	3	false	0.3535609782645308	0.6635673432645904	0.0	positive regulation of cellular component organization
GO:0043065	16515	606	3	1	1697	1	3	false	0.3571007660579898	0.6653891971871897	0.0	positive regulation of apoptotic process
GO:0009790	16515	929	3	1	4343	2	1	false	0.38209720943138553	0.6940679395799951	0.0	embryo development
GO:0045597	16515	884	3	1	5910	3	4	false	0.3850125920211322	0.6940679395799951	0.0	positive regulation of cell differentiation
GO:0008219	16515	1921	3	1	12841	3	1	false	0.3850305726343325	0.6940679395799951	0.0	cell death
GO:0045184	16515	1978	3	1	5129	1	2	false	0.3856502242142764	0.6940679395799951	0.0	establishment of protein localization
GO:0051179	16515	5875	3	2	13878	3	1	false	0.38589105521049927	0.6940679395799951	0.0	localization
GO:0120031	16515	570	3	1	1446	1	2	false	0.3941908713689008	0.6973602740878311	0.0	plasma membrane bounded cell projection assembly
GO:0019222	16515	5105	3	2	11880	3	2	false	0.3952564548019187	0.6973602740878311	0.0	regulation of metabolic process
GO:0003006	16515	848	3	1	5486	3	2	false	0.39579907448228246	0.6973602740878311	0.0	developmental process involved in reproduction
GO:0022607	16515	2668	3	1	6683	1	2	false	0.3992219063298667	0.6985510882521077	0.0	cellular component assembly
GO:0042073	16515	344	3	1	856	1	4	false	0.4018691588786256	0.6985510882521077	1.204155483386331E-249	intraciliary transport
GO:0007018	16515	540	3	1	2358	2	2	false	0.4056456810474773	0.7004148759419775	0.0	microtubule-based movement
GO:0031301	16515	317	3	1	775	1	2	false	0.409032258064578	0.7015851313822894	6.900865278479719E-227	integral component of organelle membrane
GO:0046850	16515	45	3	1	107	1	2	false	0.42056074766356083	0.7085467144976317	3.069258934483633E-31	regulation of bone remodeling
GO:0048513	16515	3125	3	2	4812	2	2	false	0.4216965726742907	0.7085467144976317	0.0	animal organ development
GO:0009887	16515	957	3	1	3945	2	2	false	0.42636993961039205	0.7085467144976317	0.0	animal organ morphogenesis
GO:0120035	16515	617	3	1	1447	1	2	false	0.4263994471319837	0.7085467144976317	0.0	regulation of plasma membrane bounded cell projection organization
GO:0010941	16515	1424	3	1	8412	3	2	false	0.4267694496588052	0.7085467144976317	0.0	regulation of cell death
GO:0044085	16515	2890	3	1	6683	1	1	false	0.43244052072595757	0.709775760860944	0.0	cellular component biogenesis
GO:0051674	16515	1451	3	1	5875	2	1	false	0.4329906185947071	0.709775760860944	0.0	localization of cell
GO:0005856	16515	1977	3	1	4526	1	1	false	0.43680954485362317	0.7115325290382918	0.0	cytoskeleton
GO:0030176	16515	144	3	1	324	1	2	false	0.4444444444443977	0.7194444444443687	4.871268737106598E-96	integral component of endoplasmic reticulum membrane
GO:0016192	16515	2128	3	1	4702	1	1	false	0.45257337303454787	0.7206311785035424	0.0	vesicle-mediated transport
GO:0045595	16515	1604	3	1	8813	3	3	false	0.45270577477285956	0.7206311785035424	0.0	regulation of cell differentiation
GO:0000226	16515	727	3	1	1603	1	2	false	0.4535246412975962	0.7206311785035424	0.0	microtubule cytoskeleton organization
GO:0071705	16515	2183	3	1	4702	1	1	false	0.4642705231834458	0.7332077164909296	0.0	nitrogen compound transport
GO:0006886	16515	1362	3	1	2870	1	3	false	0.47456445993091895	0.7449223946794424	0.0	intracellular protein transport
GO:0044403	16515	901	3	1	1871	1	1	false	0.48156066274726167	0.7513506725996432	0.0	symbiotic process
GO:0043168	16515	1438	3	1	2941	1	1	false	0.4889493369593451	0.758310648338146	0.0	anion binding
GO:0001578	16515	363	3	1	727	1	1	false	0.4993122420906713	0.769773039889785	4.791460585513317E-218	microtubule bundle formation
GO:0051128	16515	2242	3	1	10141	3	2	false	0.52746114952122	0.8083576196804496	0.0	regulation of cellular component organization
GO:0071702	16515	2495	3	1	4702	1	1	false	0.5306252658462377	0.8084231991422092	0.0	organic substance transport
GO:2000145	16515	829	3	1	1544	1	3	false	0.5369170984451738	0.8132253128497077	0.0	regulation of cell motility
GO:0032879	16515	2429	3	1	10462	3	2	false	0.5473615005749972	0.8242245851681643	0.0	regulation of localization
GO:0051650	16515	503	3	1	897	1	3	false	0.560758082497199	0.8366764330252666	2.696098455078724E-266	establishment of vesicle localization
GO:0046849	16515	86	3	1	153	1	1	false	0.5620915032679398	0.8366764330252666	4.403976211252485E-45	bone remodeling
GO:0030334	16515	777	3	1	1360	1	2	false	0.5713235294118674	0.8455588235295638	0.0	regulation of cell migration
GO:0035091	16515	237	3	1	409	1	1	false	0.5794621026893656	0.8527311624803733	3.388903530504623E-120	phosphatidylinositol binding
GO:0033365	16515	1178	3	1	2012	1	1	false	0.5854870775346548	0.8567296784264157	0.0	protein localization to organelle
GO:0070727	16515	2015	3	1	3370	1	2	false	0.5979228486657159	0.8668721695151477	0.0	cellular macromolecule localization
GO:0048199	16515	405	3	1	676	1	2	false	0.5991124260355654	0.8668721695151477	6.523698570797862E-197	vesicle targeting, to, from or within Golgi
GO:0015630	16515	1194	3	1	1977	1	1	false	0.6039453717746771	0.8671387042699168	0.0	microtubule cytoskeleton
GO:0009888	16515	1798	3	1	4812	2	1	false	0.607733334160691	0.8671387042699168	0.0	tissue development
GO:0009893	16515	2828	3	1	10458	3	3	false	0.611687369293928	0.8671387042699168	0.0	positive regulation of metabolic process
GO:0098590	16515	2390	3	1	6329	2	2	false	0.6126887369938022	0.8671387042699168	0.0	plasma membrane region
GO:0032991	16515	4639	3	1	11845	2	1	false	0.6299207126241301	0.8846071044135878	0.0	protein-containing complex
GO:0009792	16515	587	3	1	929	1	1	false	0.6318622174382771	0.8846071044135878	1.2806725586208028E-264	embryo development ending in birth or egg hatching
GO:0051648	16515	518	3	1	807	1	1	false	0.6418835192070529	0.8938055455625091	8.105257218839552E-228	vesicle localization
GO:0043227	16515	7507	3	2	9283	2	1	false	0.6539507789273495	0.9057393141293236	0.0	membrane-bounded organelle
GO:0043231	16515	7335	3	2	9029	2	2	false	0.6599481570113728	0.9091838971592848	0.0	intracellular membrane-bounded organelle
GO:1901981	16515	158	3	1	237	1	1	false	0.6666666666666695	0.9135802469135841	5.5640915006032975E-65	phosphatidylinositol phosphate binding
GO:0009889	16515	2875	3	1	6647	2	2	false	0.6780101359163686	0.9207375132670291	0.0	regulation of biosynthetic process
GO:0043067	16515	1303	3	1	1919	1	2	false	0.6789994788957627	0.9207375132670291	0.0	regulation of programmed cell death
GO:0043229	16515	9004	3	2	10673	2	2	false	0.711689257491939	0.9313715803698628	0.0	intracellular organelle
GO:0051641	16515	2730	3	1	5875	2	1	false	0.7134757568553679	0.9313715803698628	0.0	cellular localization
GO:0044260	16515	6589	3	1	9167	1	2	false	0.7187738627761757	0.9313715803698628	0.0	cellular macromolecule metabolic process
GO:2000026	16515	1794	3	1	5196	3	3	false	0.7194157955529972	0.9313715803698628	0.0	regulation of multicellular organismal development
GO:0043226	16515	9283	3	2	10934	2	1	false	0.7207945543817764	0.9313715803698628	0.0	organelle
GO:0044042	16515	71	3	1	98	1	1	false	0.7244897959183472	0.9313715803698628	9.823759352573929E-25	glucan metabolic process
GO:0033036	16515	2808	3	1	5875	2	1	false	0.7275140503814528	0.9313715803698628	0.0	macromolecule localization
GO:0048731	16515	4127	3	2	4812	2	2	false	0.7355339393502514	0.9313715803698628	0.0	system development
GO:0007165	16515	4610	3	1	12851	3	5	false	0.736323000312838	0.9313715803698628	0.0	signal transduction
GO:0043228	16515	4536	3	1	9283	2	1	false	0.7385328993778939	0.9313715803698628	0.0	non-membrane-bounded organelle
GO:0006996	16515	4814	3	1	6509	1	1	false	0.7395913350707962	0.9313715803698628	0.0	organelle organization
GO:0023052	16515	5095	3	1	13878	3	1	false	0.746549279549942	0.9313715803698628	0.0	signaling
GO:0005886	16515	5537	3	2	6400	2	2	false	0.7484771057987615	0.9313715803698628	0.0	plasma membrane
GO:0043232	16515	4526	3	1	9010	2	2	false	0.7523530606771349	0.9313715803698628	0.0	intracellular non-membrane-bounded organelle
GO:0065008	16515	3583	3	1	9584	3	1	false	0.7545577749466303	0.9313715803698628	0.0	regulation of biological quality
GO:0008152	16515	9406	3	2	13878	3	1	false	0.7554272586716739	0.9313715803698628	0.0	metabolic process
GO:0009058	16515	4757	3	1	9406	2	1	false	0.7557346352079608	0.9313715803698628	0.0	biosynthetic process
GO:0042981	16515	1289	3	1	1705	1	2	false	0.7560117302046409	0.9313715803698628	0.0	regulation of apoptotic process
GO:0005813	16515	560	3	1	738	1	2	false	0.7588075880755463	0.9313715803698628	2.5063700121632144E-176	centrosome
GO:0048468	16515	1897	3	1	5006	3	3	false	0.7605412245212917	0.9313715803698628	0.0	cell development
GO:0080090	16515	4581	3	1	8908	2	2	false	0.7640816350638184	0.9313715803698628	0.0	regulation of primary metabolic process
GO:0005488	16515	9221	3	1	11969	1	1	false	0.7704068844477681	0.9313715803698628	0.0	binding
GO:0007275	16515	4343	3	2	6284	3	2	false	0.7727573361388684	0.9313715803698628	0.0	multicellular organism development
GO:0015833	16515	1929	3	1	2495	1	2	false	0.7731462925850212	0.9313715803698628	0.0	peptide transport
GO:0007154	16515	5113	3	1	12841	3	1	false	0.7820596415246779	0.9377474405319055	0.0	cell communication
GO:0005622	16515	10525	3	2	11845	2	1	false	0.7895315334192725	0.9388626854331182	0.0	intracellular
GO:0009987	16515	12841	3	3	13878	3	1	false	0.7921516040267216	0.9388626854331182	0.0	cellular process
GO:0034613	16515	2012	3	1	2533	1	2	false	0.7943150414545266	0.9388626854331182	0.0	cellular protein localization
GO:0120025	16515	1906	3	1	2390	1	2	false	0.797489539750139	0.9388626854331182	0.0	plasma membrane bounded cell projection
GO:0031323	16515	4758	3	1	11275	3	3	false	0.8069325197174639	0.9456810977684306	0.0	regulation of cellular metabolic process
GO:0006073	16515	71	3	1	87	1	2	false	0.8160919540229951	0.9495084421154613	8.442331015306429E-18	cellular glucan metabolic process
GO:0014032	16515	72	3	1	88	1	3	false	0.8181818181817954	0.9495084421154613	6.907361739795976E-18	neural crest cell development
GO:0060255	16515	4602	3	1	7947	2	2	false	0.8228624567333991	0.9495084421154613	0.0	regulation of macromolecule metabolic process
GO:0016021	16515	749	3	1	908	1	1	false	0.8248898678410735	0.9495084421154613	3.3519406952242996E-182	integral component of membrane
GO:0009653	16515	2361	3	1	5265	3	2	false	0.8322766879774885	0.9495084421154613	0.0	anatomical structure morphogenesis
GO:0097712	16515	338	3	1	405	1	2	false	0.8345679012347166	0.9495084421154613	2.3713088587117477E-78	vesicle targeting, trans-Golgi to periciliary membrane compartment
GO:0098588	16515	1881	3	1	3159	2	1	false	0.8364087768739041	0.9495084421154613	0.0	bounding membrane of organelle
GO:0051716	16515	5952	3	1	13037	3	2	false	0.8395267692835545	0.9495084421154613	0.0	cellular response to stimulus
GO:0043170	16515	7606	3	1	8995	1	1	false	0.8455808782695051	0.9512545193241521	0.0	macromolecule metabolic process
GO:0006006	16515	199	3	1	234	1	1	false	0.8504273504273304	0.9512545193241521	1.7973675560133305E-42	glucose metabolic process
GO:0110165	16515	10934	3	2	11845	2	1	false	0.8520889902826382	0.9512545193241521	0.0	cellular anatomical entity
GO:0071840	16515	6683	3	1	13878	3	1	false	0.8606764507703596	0.9527597623184634	0.0	cellular component organization or biogenesis
GO:0008150	16515	13878	3	3	14589	3	1	false	0.8607945342954457	0.9527597623184634	0.0	biological_process
GO:0005977	16515	71	3	1	81	1	2	false	0.8765432098765444	0.9629676409792417	5.323701246358411E-13	glycogen metabolic process
GO:0016043	16515	6509	3	1	12854	3	2	false	0.8797525176564943	0.9629676409792417	0.0	cellular component organization
GO:0050896	16515	7281	3	1	13878	3	1	false	0.8926121448533996	0.9629676409792417	0.0	response to stimulus
GO:0042886	16515	1950	3	1	2183	1	1	false	0.8932661475035535	0.9629676409792417	3.676E-321	amide transport
GO:0048870	16515	1451	3	1	2148	2	3	false	0.8948096993860648	0.9629676409792417	0.0	cell motility
GO:0019318	16515	234	3	1	261	1	1	false	0.8965517241378618	0.9629676409792417	2.4693104577821646E-37	hexose metabolic process
GO:0030154	16515	3328	3	2	3513	2	1	false	0.8974359473157141	0.9629676409792417	6.4067112836E-314	cell differentiation
GO:0008104	16515	2531	3	1	2808	1	1	false	0.9013532763532341	0.9629676409792417	0.0	protein localization
GO:0016477	16515	1315	3	1	1451	1	1	false	0.9062715368704692	0.9629676409792417	2.5941692467191015E-195	cell migration
GO:0005575	16515	11845	3	2	14589	3	1	false	0.9071973142816022	0.9629676409792417	0.0	cellular_component
GO:0010970	16515	435	3	1	470	1	2	false	0.9255319148939911	0.9784194528879334	1.1339005228704009E-53	transport along microtubule
GO:0006915	16515	1695	3	1	1819	1	1	false	0.9318306761956433	0.9810737607100471	6.637702222380925E-196	apoptotic process
GO:0015031	16515	1899	3	1	2008	1	2	false	0.945717131473267	0.9889023693985588	2.850273740397961E-183	protein transport
GO:0012501	16515	1819	3	1	1921	1	1	false	0.9469026548681181	0.9889023693985588	1.7730777300949983E-172	programmed cell death
GO:0016032	16515	865	3	1	901	1	1	false	0.9600443951157176	0.9976594496372505	3.222404924236653E-65	viral process
GO:0051234	16515	4792	3	1	5875	2	1	false	0.9660442049034544	0.9976594496372505	0.0	establishment of localization
GO:0044237	16515	8863	3	1	13059	3	2	false	0.9668437137411192	0.9976594496372505	0.0	cellular metabolic process
GO:0043009	16515	571	3	1	587	1	1	false	0.9727427597954765	0.9979708162335156	1.2941493882636457E-31	chordate embryonic development
GO:0048856	16515	4812	3	2	5265	3	1	false	0.9791024102640572	0.9979708162335156	0.0	anatomical structure development
GO:0006810	16515	4702	3	1	4792	1	1	false	0.9812186978288634	0.9979708162335156	1.9528703698435357E-193	transport
GO:0035735	16515	338	3	1	344	1	2	false	0.9825581395349285	0.9979708162335156	4.5396339318740405E-13	intraciliary transport involved in cilium assembly
GO:0120036	16515	1437	3	1	1456	1	1	false	0.9869505494513129	0.998095145087133	1.0870553178834464E-43	plasma membrane bounded cell projection organization
GO:0003674	16515	11969	3	1	14589	3	1	false	0.9942134571920631	0.998095145087133	0.0	molecular_function
GO:0044238	16515	8708	3	1	9406	2	1	false	0.9945004845709263	0.998095145087133	0.0	primary metabolic process
GO:0071704	16515	8995	3	1	9406	2	1	false	0.998095145087133	0.998095145087133	0.0	organic substance metabolic process
GO:0000000	16515	14589	3	3	0	0	0	true	1.0	1.0	1.0	Gene Ontology
