## Supplementary File S3 for "PIGNON: A protein-protein interaction-guided functional enrichment analysis for quantitative proteomics": table-mcl2_cluster1141-Parent-Child-Union-Benjamini-Hochberg.txt

ID	Pop.total	Pop.term	Study.total	Study.term	Pop.family	Study.family	nparents	is.trivial	p	p.adjusted	p.min	name
GO:0019674	16515	43	3	1	9406	1	1	false	0.004571550074425818	0.6474804663860653	9.257401238939815E-119	NAD metabolic process
GO:0033194	16515	16	3	1	1615	1	2	false	0.009907120743026456	0.6474804663860653	1.0525250961330973E-38	response to hydroperoxide
GO:0045124	16515	39	3	1	3585	1	3	false	0.010878661087877684	0.6474804663860653	5.951099606913189E-93	regulation of bone resorption
GO:0042166	16515	24	3	1	2112	1	4	false	0.011363636363636036	0.6474804663860653	1.1402965450814017E-56	acetylcholine binding
GO:0060089	16515	856	3	2	11969	3	1	false	0.01459863825478234	0.6474804663860653	0.0	molecular transducer activity
GO:0034104	16515	18	3	1	1086	1	3	false	0.016574585635355937	0.6474804663860653	1.6707852052971125E-39	negative regulation of tissue remodeling
GO:0099602	16515	8	3	1	466	1	2	false	0.017167381974247428	0.6474804663860653	1.926057570195271E-17	neurotransmitter receptor regulator activity
GO:0002684	16515	887	3	2	6068	2	3	false	0.021347045445852846	0.6474804663860653	0.0	positive regulation of immune system process
GO:0034103	16515	67	3	1	2805	1	2	false	0.02388591800356177	0.6474804663860653	7.861601345151432E-137	regulation of tissue remodeling
GO:0042562	16515	116	3	1	9221	2	1	false	0.02500305230861589	0.6474804663860653	8.546997155801766E-270	hormone binding
GO:0034394	16515	60	3	1	2012	1	1	false	0.02982107355863072	0.6474804663860653	1.2256807689927116E-116	protein localization to cell surface
GO:0050690	16515	27	3	1	865	1	1	false	0.031213872832382902	0.6474804663860653	8.233865359060095E-52	regulation of defense response to virus by virus
GO:1903524	16515	58	3	1	1829	1	3	false	0.03171131765991693	0.6474804663860653	3.6262618824632584E-111	positive regulation of blood circulation
GO:0030307	16515	156	3	1	4719	1	4	false	0.03305785123965674	0.6474804663860653	7.548627717828012E-297	positive regulation of cell growth
GO:0042165	16515	154	3	1	9221	2	1	false	0.03312487458504431	0.6474804663860653	0.0	neurotransmitter binding
GO:0032570	16515	37	3	1	1114	1	3	false	0.0332136445242435	0.6474804663860653	4.639903354646732E-70	response to progesterone
GO:0030547	16515	22	3	1	1215	2	3	false	0.03590077355407651	0.6474804663860653	1.8756397798504148E-47	receptor inhibitor activity
GO:2000272	16515	40	3	1	1737	2	3	false	0.045539080304275566	0.6474804663860653	3.2822194733825584E-82	negative regulation of signaling receptor activity
GO:0048167	16515	166	3	1	3618	1	2	false	0.04588170259806263	0.6474804663860653	8.283309087490104E-292	regulation of synaptic plasticity
GO:0007165	16515	4610	3	3	12851	3	5	false	0.04614352026618634	0.6474804663860653	0.0	signal transduction
GO:2000010	16515	16	3	1	346	1	3	false	0.046242774566471564	0.6474804663860653	7.052210607871588E-28	positive regulation of protein localization to cell surface
GO:0008144	16515	217	3	1	9221	2	1	false	0.0465151576817439	0.6474804663860653	0.0	drug binding
GO:0023052	16515	5095	3	3	13878	3	1	false	0.04946409214546519	0.6474804663860653	0.0	signaling
GO:0046887	16515	103	3	1	1928	1	5	false	0.05342323651455073	0.6474804663860653	6.832121506860093E-174	positive regulation of hormone secretion
GO:1901654	16515	165	3	1	3035	1	2	false	0.05436573311367199	0.6474804663860653	1.413082055892952E-277	response to ketone
GO:0002682	16515	1311	3	2	9249	3	2	false	0.05455091349140572	0.6474804663860653	0.0	regulation of immune system process
GO:0010469	16515	133	3	1	4732	2	3	false	0.055428815854845756	0.6474804663860653	1.602122659205394E-262	regulation of signaling receptor activity
GO:0032880	16515	928	3	2	3765	2	2	false	0.0607034137624892	0.6474804663860653	0.0	regulation of protein localization
GO:0050867	16515	310	3	1	5055	1	3	false	0.061325420375865365	0.6474804663860653	0.0	positive regulation of cell activation
GO:0007154	16515	5113	3	3	12841	3	1	false	0.06310698768147596	0.6474804663860653	0.0	cell communication
GO:0032526	16515	104	3	1	1629	1	3	false	0.06384284837324677	0.6474804663860653	2.7049737487720506E-167	response to retinoic acid
GO:0016829	16515	416	3	1	6357	1	1	false	0.06543967280157695	0.6474804663860653	0.0	lyase activity
GO:1903532	16515	345	3	1	5196	1	4	false	0.06639722863747362	0.6474804663860653	0.0	positive regulation of secretion by cell
GO:0002433	16515	95	3	1	1350	1	3	false	0.07037037037037415	0.6474804663860653	1.2691724551982848E-148	immune response-regulating cell surface receptor signaling pathway involved in phagocytosis
GO:2000008	16515	37	3	1	518	1	2	false	0.0714285714285666	0.6474804663860653	1.907708101783963E-57	regulation of protein localization to cell surface
GO:0032355	16515	130	3	1	1799	1	4	false	0.07226236798219099	0.6474804663860653	5.385834652084091E-202	response to estradiol
GO:0043235	16515	336	3	1	4639	1	1	false	0.07242940288843032	0.6474804663860653	0.0	receptor complex
GO:0050805	16515	66	3	1	1780	2	4	false	0.07280254656382795	0.6474804663860653	5.470706556836143E-122	negative regulation of synaptic transmission
GO:0015464	16515	23	3	1	612	2	4	false	0.07381021148231867	0.6474804663860653	3.154932226572105E-42	acetylcholine receptor activity
GO:0030054	16515	1821	3	2	10934	3	1	false	0.07394707920680867	0.6474804663860653	0.0	cell junction
GO:0048771	16515	153	3	1	6028	3	1	false	0.0742403420054678	0.6474804663860653	6.036812613359237E-309	tissue remodeling
GO:0051129	16515	622	3	1	8126	1	3	false	0.076544425301623	0.6474804663860653	0.0	negative regulation of cellular component organization
GO:0001101	16515	295	3	1	3829	1	1	false	0.07704361452070302	0.6474804663860653	0.0	response to acid chemical
GO:0032501	16515	6028	3	3	13878	3	1	false	0.08192506598144499	0.6474804663860653	0.0	multicellular organismal process
GO:0045927	16515	241	3	1	5477	2	3	false	0.0860758710339566	0.6474804663860653	0.0	positive regulation of growth
GO:0031345	16515	157	3	1	1798	1	3	false	0.08731924360408617	0.6474804663860653	1.3031687171824176E-230	negative regulation of cell projection organization
GO:0002376	16515	2527	3	2	13878	3	1	false	0.08737190021409164	0.6474804663860653	0.0	immune system process
GO:0032623	16515	61	3	1	686	1	1	false	0.08892128279885297	0.6474804663860653	7.654532046337044E-89	interleukin-2 production
GO:0007271	16515	31	3	1	673	2	1	false	0.09006845680322825	0.6474804663860653	3.5584681563187103E-54	synaptic transmission, cholinergic
GO:0001666	16515	334	3	1	3576	1	2	false	0.09340044742725165	0.6474804663860653	0.0	response to hypoxia
GO:1903829	16515	306	3	1	6331	2	3	false	0.09433832319843023	0.6474804663860653	0.0	positive regulation of cellular protein localization
GO:0044706	16515	200	3	1	6112	3	2	false	0.09500532027303524	0.6474804663860653	0.0	multi-multicellular organism process
GO:0051716	16515	5952	3	3	13037	3	2	false	0.09513422524139778	0.6474804663860653	0.0	cellular response to stimulus
GO:0016049	16515	433	3	1	12855	3	2	false	0.09769201966864019	0.6474804663860653	0.0	cell growth
GO:0014820	16515	9	3	1	90	1	1	false	0.10000000000000149	0.6474804663860653	1.4159241340201518E-12	tonic smooth muscle contraction
GO:0099536	16515	688	3	2	2147	2	2	false	0.10258489380923032	0.6474804663860653	0.0	synaptic signaling
GO:0051961	16515	271	3	1	2625	1	4	false	0.10323809523812395	0.6474804663860653	0.0	negative regulation of nervous system development
GO:0045596	16515	593	3	1	5689	1	4	false	0.10423624538581006	0.6474804663860653	0.0	negative regulation of cell differentiation
GO:0030667	16515	275	3	1	2591	1	4	false	0.10613662678504965	0.6474804663860653	0.0	secretory granule membrane
GO:0009914	16515	269	3	1	4834	2	2	false	0.108209223223696	0.6474804663860653	0.0	hormone transport
GO:0051093	16515	798	3	1	7314	1	3	false	0.10910582444627066	0.6474804663860653	0.0	negative regulation of developmental process
GO:0006979	16515	409	3	1	3575	1	1	false	0.11440559440541531	0.6477374187945689	0.0	response to oxidative stress
GO:0006909	16515	247	3	1	2128	1	1	false	0.1160714285713598	0.6477374187945689	0.0	phagocytosis
GO:0046883	16515	222	3	1	3557	2	5	false	0.12094547009286315	0.6477374187945689	0.0	regulation of hormone secretion
GO:1990782	16515	86	3	1	700	1	1	false	0.12285714285713292	0.6477374187945689	1.1801061419983405E-112	protein tyrosine kinase binding
GO:0010817	16515	444	3	1	3583	1	1	false	0.12391850404698873	0.6477374187945689	0.0	regulation of hormone levels
GO:0090066	16515	453	3	1	3583	1	1	false	0.1264303656155096	0.6477374187945689	0.0	regulation of anatomical structure size
GO:1904951	16515	418	3	1	6251	2	3	false	0.1292770820666331	0.6477374187945689	0.0	positive regulation of establishment of protein localization
GO:0070665	16515	123	3	1	930	1	3	false	0.1322580645161611	0.6477374187945689	4.262525829692558E-157	positive regulation of leukocyte proliferation
GO:0071944	16515	5612	3	3	10934	3	1	false	0.1351769837443055	0.6477374187945689	0.0	cell periphery
GO:0010721	16515	285	3	1	2105	1	3	false	0.1353919239904658	0.6477374187945689	0.0	negative regulation of cell development
GO:0060292	16515	27	3	1	198	1	2	false	0.13636363636363358	0.6477374187945689	6.81954388073539E-34	long-term synaptic depression
GO:0032879	16515	2429	3	2	10462	3	2	false	0.13665589164803724	0.6477374187945689	0.0	regulation of localization
GO:0010977	16515	134	3	1	975	1	4	false	0.13743589743594742	0.6477374187945689	8.645481021079112E-169	negative regulation of neuron projection development
GO:0042101	16515	20	3	1	145	1	1	false	0.13793103448275415	0.6477374187945689	5.691365765157477E-25	T cell receptor complex
GO:0031225	16515	131	3	1	908	1	1	false	0.1442731277533127	0.6477374187945689	5.033812529451922E-162	anchored component of membrane
GO:0050896	16515	7281	3	3	13878	3	1	false	0.14438010959247394	0.6477374187945689	0.0	response to stimulus
GO:0070663	16515	203	3	1	1400	1	2	false	0.1450000000000912	0.6477374187945689	6.920659138241519E-251	regulation of leukocyte proliferation
GO:0003008	16515	1482	3	2	6028	3	1	false	0.15156329584330136	0.6477374187945689	0.0	system process
GO:0099565	16515	146	3	1	1834	2	4	false	0.152917463133425	0.6477374187945689	1.546423254492087E-220	chemical synaptic transmission, postsynaptic
GO:0045665	16515	197	3	1	1276	1	3	false	0.15438871473359278	0.6477374187945689	1.2151284064641819E-237	negative regulation of neuron differentiation
GO:0001558	16515	377	3	1	2432	1	3	false	0.1550164473682822	0.6477374187945689	0.0	regulation of cell growth
GO:0046851	16515	14	3	1	90	1	3	false	0.1555555555555578	0.6477374187945689	1.1063635990155854E-16	negative regulation of bone remodeling
GO:0070661	16515	257	3	1	1612	1	1	false	0.15942928039710397	0.6477374187945689	2.6583123617360578E-306	leukocyte proliferation
GO:0019229	16515	50	3	1	313	1	3	false	0.15974440894568062	0.6477374187945689	3.1842771186948777E-59	regulation of vasoconstriction
GO:0098794	16515	620	3	1	10934	3	2	false	0.1606617627180274	0.6477374187945689	0.0	postsynapse
GO:0016323	16515	205	3	1	2390	2	1	false	0.1642237521696573	0.6477374187945689	5.96525622877435E-303	basolateral plasma membrane
GO:0008284	16515	816	3	1	4921	1	3	false	0.1658199552931334	0.6477374187945689	0.0	positive regulation of cell population proliferation
GO:0051222	16515	380	3	1	2277	1	4	false	0.1668862538427288	0.6477374187945689	0.0	positive regulation of protein transport
GO:0050865	16515	499	3	1	8443	3	2	false	0.1670524724581894	0.6477374187945689	0.0	regulation of cell activation
GO:0050768	16515	252	3	1	1489	1	4	false	0.16924110141036067	0.6477374187945689	3.417637828274547E-293	negative regulation of neurogenesis
GO:0070555	16515	189	3	1	1093	1	1	false	0.17291857273562558	0.6477374187945689	8.165795667276035E-218	response to interleukin-1
GO:0040007	16515	873	3	1	13878	3	1	false	0.177105580222954	0.6477374187945689	0.0	growth
GO:0030890	16515	38	3	1	212	1	4	false	0.1792452830188598	0.6477374187945689	7.099396664439932E-43	positive regulation of B cell proliferation
GO:0014829	16515	22	3	1	122	1	2	false	0.1803278688524614	0.6477374187945689	1.0622609068511475E-24	vascular smooth muscle contraction
GO:0051704	16515	905	3	1	13878	3	1	false	0.18316553312947192	0.6477374187945689	0.0	multi-organism process
GO:0019725	16515	841	3	1	12869	3	3	false	0.18353273727628747	0.6477374187945689	0.0	cellular homeostasis
GO:0032024	16515	68	3	1	370	1	4	false	0.18378378378380217	0.6477374187945689	4.072547668977285E-76	positive regulation of insulin secretion
GO:0012506	16515	733	3	1	3955	1	2	false	0.18533501896324933	0.6477374187945689	0.0	vesicle membrane
GO:0040008	16515	601	3	1	8954	3	2	false	0.18816886591355692	0.6477374187945689	0.0	regulation of growth
GO:0060548	16515	893	3	1	4730	1	3	false	0.1887949260039828	0.6477374187945689	0.0	negative regulation of cell death
GO:0009986	16515	740	3	1	10934	3	1	false	0.18962128083257832	0.6477374187945689	0.0	cell surface
GO:0048871	16515	444	3	1	6507	3	2	false	0.19107991709129898	0.6477374187945689	0.0	multicellular organismal homeostasis
GO:0016020	16515	6329	3	3	10934	3	1	false	0.19390158536551774	0.6477374187945689	0.0	membrane
GO:0051047	16515	367	3	1	1869	1	3	false	0.196361690743813	0.6477374187945689	0.0	positive regulation of secretion
GO:0009306	16515	519	3	1	2617	1	4	false	0.19831868551785156	0.6477374187945689	0.0	protein secretion
GO:0002790	16515	542	3	1	2726	1	2	false	0.19882611885543847	0.6477374187945689	0.0	peptide secretion
GO:0030550	16515	5	3	1	25	1	2	false	0.20000000000000032	0.6477374187945689	1.882175795219262E-5	acetylcholine receptor inhibitor activity
GO:0030888	16515	58	3	1	287	1	3	false	0.20209059233448032	0.6477374187945689	3.173082487135662E-62	regulation of B cell proliferation
GO:0098960	16515	72	3	1	348	1	3	false	0.20689655172415242	0.6477374187945689	1.6874090861986248E-76	postsynaptic neurotransmitter receptor activity
GO:0051050	16515	859	3	1	7837	2	3	false	0.20721501902894554	0.6477374187945689	0.0	positive regulation of transport
GO:0099177	16515	387	3	1	3496	2	3	false	0.20917001404337596	0.6477374187945689	0.0	regulation of trans-synaptic signaling
GO:0007565	16515	177	3	1	843	1	2	false	0.20996441281132855	0.6477374187945689	2.1114224698166267E-187	female pregnancy
GO:1903530	16515	650	3	1	8512	3	3	false	0.21206277927459138	0.6477374187945689	0.0	regulation of secretion by cell
GO:0002250	16515	354	3	1	1668	1	1	false	0.21223021582742702	0.6477374187945689	0.0	adaptive immune response
GO:0045779	16515	13	3	1	61	1	3	false	0.213114754098363	0.6477374187945689	1.5229457037674644E-13	negative regulation of bone resorption
GO:0090277	16515	85	3	1	398	1	4	false	0.21356783919596667	0.6477374187945689	4.6195976664653956E-89	positive regulation of peptide hormone secretion
GO:0002764	16515	372	3	1	4777	3	2	false	0.2159405868376334	0.6477374187945689	0.0	immune response-regulating signaling pathway
GO:0042100	16515	85	3	1	388	1	2	false	0.21907216494847423	0.6477374187945689	5.267109939265644E-88	B cell proliferation
GO:0098797	16515	455	3	1	5728	3	2	false	0.2199101035846646	0.6477374187945689	0.0	plasma membrane protein complex
GO:0031344	16515	627	3	1	2838	1	2	false	0.2209302325578225	0.6477374187945689	0.0	regulation of cell projection organization
GO:0030030	16515	1456	3	1	6509	1	1	false	0.22369027500317964	0.6477374187945689	0.0	cell projection organization
GO:0097708	16515	2016	3	1	9006	1	2	false	0.22385076615705263	0.6477374187945689	0.0	intracellular vesicle
GO:0030141	16515	775	3	1	3456	1	2	false	0.2242476851854247	0.6477374187945689	0.0	secretory granule
GO:0050871	16515	91	3	1	401	1	3	false	0.2269326683291572	0.6477374187945689	1.1406222983718309E-92	positive regulation of B cell activation
GO:0098802	16515	145	3	1	638	1	2	false	0.2272727272727319	0.6477374187945689	8.324378856725115E-148	plasma membrane signaling receptor complex
GO:0033036	16515	2808	3	2	5875	2	1	false	0.22840084324133064	0.6477374187945689	0.0	macromolecule localization
GO:0031224	16515	908	3	1	10934	3	2	false	0.2290342254301238	0.6477374187945689	0.0	intrinsic component of membrane
GO:0060249	16515	397	3	1	1707	1	1	false	0.23257176332763665	0.6487012073842991	0.0	anatomical structure homeostasis
GO:0042493	16515	892	3	1	3829	1	1	false	0.23295899712695825	0.6487012073842991	0.0	response to drug
GO:0044092	16515	1033	3	1	11969	3	2	false	0.23723348423025514	0.6532345598611158	0.0	negative regulation of molecular function
GO:0097060	16515	356	3	1	2794	2	2	false	0.2386367801086315	0.6532345598611158	0.0	synaptic membrane
GO:0048545	16515	358	3	1	1482	1	3	false	0.24156545209177674	0.6532345598611158	0.0	response to steroid hormone
GO:0090087	16515	662	3	1	2719	1	2	false	0.2434718646561063	0.6532345598611158	0.0	regulation of peptide transport
GO:0000003	16515	1253	3	1	13878	3	1	false	0.2471573889782242	0.6532345598611158	0.0	reproduction
GO:0022414	16515	1253	3	1	13878	3	2	false	0.2471573889782242	0.6532345598611158	0.0	reproductive process
GO:0042105	16515	5	3	1	20	1	1	false	0.25000000000000017	0.6532345598611158	6.449948400412804E-5	alpha-beta T cell receptor complex
GO:0007267	16515	1687	3	2	5153	3	2	false	0.25131585121733435	0.6532345598611158	0.0	cell-cell signaling
GO:0050794	16515	8239	3	3	12995	3	2	false	0.2548219130141133	0.6532345598611158	0.0	regulation of cellular process
GO:0045453	16515	60	3	1	232	1	2	false	0.2586206896551572	0.6532345598611158	4.271680726821265E-57	bone resorption
GO:0035592	16515	519	3	1	1984	1	2	false	0.26159274193559334	0.6532345598611158	0.0	establishment of protein localization to extracellular region
GO:0030545	16515	411	3	1	1567	1	1	false	0.2622846202935484	0.6532345598611158	0.0	receptor regulator activity
GO:0044057	16515	491	3	1	3474	2	2	false	0.2627304540774199	0.6532345598611158	0.0	regulation of system process
GO:0002768	16515	369	3	1	2606	2	2	false	0.26318977466738047	0.6532345598611158	0.0	immune response-regulating cell surface receptor signaling pathway
GO:0097746	16515	124	3	1	470	1	3	false	0.2638297872341019	0.6532345598611158	3.9649276782733494E-117	regulation of blood vessel diameter
GO:0050789	16515	8917	3	3	13878	3	2	false	0.26523046784051957	0.6532345598611158	0.0	regulation of biological process
GO:0001775	16515	1263	3	1	12841	3	1	false	0.26701847533669537	0.6532345598611158	0.0	cell activation
GO:0050864	16515	133	3	1	498	1	2	false	0.2670682730923899	0.6532345598611158	7.634791671906631E-125	regulation of B cell activation
GO:0031982	16515	2029	3	1	7507	1	1	false	0.270281071001217	0.6566560248485943	0.0	vesicle
GO:0035150	16515	125	3	1	453	1	1	false	0.2759381898454234	0.6628915934200595	3.0594234342659497E-115	regulation of tube size
GO:0045907	16515	26	3	1	94	1	3	false	0.2765957446808576	0.6628915934200595	9.198163391717455E-24	positive regulation of vasoconstriction
GO:0033993	16515	838	3	1	2958	1	1	false	0.28329952670773073	0.6628915934200595	0.0	response to lipid
GO:0006939	16515	90	3	1	317	1	1	false	0.28391167192426103	0.6628915934200595	1.4724860305051214E-81	smooth muscle contraction
GO:0030594	16515	134	3	1	869	2	2	false	0.2847730056795465	0.6628915934200595	1.4845856709098422E-161	neurotransmitter receptor activity
GO:0140352	16515	1405	3	1	13247	3	2	false	0.285650260667462	0.6628915934200595	0.0	export from cell
GO:0014070	16515	845	3	1	2958	1	1	false	0.2856659905346113	0.6628915934200595	0.0	response to organic cyclic compound
GO:0002431	16515	99	3	1	336	1	1	false	0.2946428571428836	0.6668445653388018	7.157604417712566E-88	Fc receptor mediated stimulatory signaling pathway
GO:0051960	16515	821	3	1	2749	1	2	false	0.2986540560206376	0.6668445653388018	0.0	regulation of nervous system development
GO:0002253	16515	413	3	1	2527	2	2	false	0.30021296521636315	0.6668445653388018	0.0	activation of immune response
GO:0097190	16515	569	3	1	5063	3	2	false	0.3007333294811714	0.6668445653388018	0.0	apoptotic signaling pathway
GO:0001816	16515	686	3	1	6028	3	1	false	0.3040722468335233	0.6668445653388018	0.0	cytokine production
GO:0051046	16515	692	3	1	2270	1	2	false	0.30484581497777946	0.6668445653388018	0.0	regulation of secretion
GO:0023051	16515	3308	3	2	9004	3	2	false	0.3057316257346554	0.6668445653388018	0.0	regulation of signaling
GO:0009725	16515	915	3	1	2964	1	2	false	0.3087044534412168	0.6668445653388018	0.0	response to hormone
GO:0008283	16515	1612	3	1	13878	3	1	false	0.309575980064994	0.6668445653388018	0.0	cell population proliferation
GO:0003018	16515	149	3	1	478	1	1	false	0.3117154811715245	0.6668445653388018	3.9857870418346377E-128	vascular process in circulatory system
GO:0098796	16515	1005	3	1	8532	3	2	false	0.3134173661069874	0.6668445653388018	0.0	membrane protein complex
GO:0050671	16515	120	3	1	377	1	4	false	0.3183023872679177	0.6668445653388018	8.505425690123156E-102	positive regulation of lymphocyte proliferation
GO:0050714	16515	237	3	1	742	1	5	false	0.31940700808624983	0.6668445653388018	4.3741097621203014E-201	positive regulation of protein secretion
GO:0098590	16515	2390	3	2	6329	3	2	false	0.3200780467508379	0.6668445653388018	0.0	plasma membrane region
GO:0060341	16515	720	3	1	4068	2	2	false	0.3226922499458799	0.6668445653388018	0.0	regulation of cellular localization
GO:0048583	16515	3777	3	2	9953	3	2	false	0.3227090591555676	0.6668445653388018	0.0	regulation of response to stimulus
GO:0048518	16515	5275	3	2	13878	3	2	false	0.32358231885316724	0.6668445653388018	0.0	positive regulation of biological process
GO:0001894	16515	206	3	1	631	1	2	false	0.3264659270998107	0.6668445653388018	2.3649600015097304E-172	tissue homeostasis
GO:0005623	16515	1465	3	1	11845	3	1	false	0.32706775529792936	0.6668445653388018	0.0	cell
GO:0070482	16515	366	3	1	1117	1	1	false	0.32766338406433043	0.6668445653388018	5.741351106841539E-306	response to oxygen levels
GO:0099601	16515	66	3	1	201	1	2	false	0.32835820895521733	0.6668445653388018	9.238853549301662E-55	regulation of neurotransmitter receptor activity
GO:0065007	16515	9584	3	3	13878	3	1	false	0.32931968937529044	0.6668445653388018	0.0	biological regulation
GO:0051223	16515	642	3	1	1947	1	3	false	0.32973805855150695	0.6668445653388018	0.0	regulation of protein transport
GO:0031410	16515	2016	3	1	6076	1	2	false	0.33179723502221276	0.6672811059891168	0.0	cytoplasmic vesicle
GO:0060284	16515	839	3	1	2508	1	2	false	0.33452950558254696	0.6690590111650939	0.0	regulation of cell development
GO:0010646	16515	3269	3	2	8383	3	2	false	0.3375802581993394	0.671450843231653	0.0	regulation of cell communication
GO:0051241	16515	1010	3	1	7773	3	3	false	0.3413918187941414	0.671888948779606	0.0	negative regulation of multicellular organismal process
GO:0098772	16515	1567	3	1	11969	3	2	false	0.3436121302143337	0.671888948779606	0.0	molecular function regulator
GO:2000026	16515	1794	3	1	5196	1	3	false	0.345265588914855	0.671888948779606	0.0	regulation of multicellular organismal development
GO:0014824	16515	8	3	1	23	1	2	false	0.34782608695652184	0.671888948779606	2.0395093756245953E-6	artery smooth muscle contraction
GO:0030548	16515	8	3	1	23	1	2	false	0.34782608695652184	0.671888948779606	2.0395093756245953E-6	acetylcholine receptor regulator activity
GO:0030659	16515	712	3	1	2028	1	2	false	0.3510848126235035	0.671888948779606	0.0	cytoplasmic vesicle membrane
GO:0044419	16515	1871	3	1	13878	3	1	false	0.3523978954526857	0.671888948779606	0.0	interspecies interaction between organisms
GO:0050778	16515	585	3	1	2983	2	4	false	0.35381582151295093	0.671888948779606	0.0	positive regulation of immune response
GO:0002696	16515	304	3	1	1547	2	4	false	0.35450494258813464	0.671888948779606	0.0	positive regulation of leukocyte activation
GO:0050796	16515	165	3	1	459	1	3	false	0.35947712418299105	0.6745901347847513	1.6531265287330204E-129	regulation of insulin secretion
GO:1903827	16515	498	3	1	2490	2	3	false	0.36006428284401626	0.6745901347847513	0.0	regulation of cellular protein localization
GO:0030073	16515	195	3	1	537	1	2	false	0.3631284916200197	0.6745901347847513	4.4039587156872905E-152	insulin secretion
GO:0019900	16515	786	3	1	2163	1	1	false	0.36338418862714505	0.6745901347847513	0.0	kinase binding
GO:0019899	16515	2163	3	1	5904	1	1	false	0.3663617886166677	0.674741083790414	0.0	enzyme binding
GO:0034097	16515	1093	3	1	2958	1	1	false	0.36950642325946553	0.674741083790414	0.0	response to cytokine
GO:0071692	16515	525	3	1	2531	2	1	false	0.3718944378238589	0.674741083790414	0.0	protein localization to extracellular region
GO:0090276	16515	186	3	1	498	1	3	false	0.3734939759036425	0.674741083790414	3.29590887897364E-142	regulation of peptide hormone secretion
GO:0030182	16515	1250	3	1	3328	1	2	false	0.37560096153843164	0.674741083790414	0.0	neuron differentiation
GO:1903522	16515	251	3	1	665	1	2	false	0.377443609022521	0.674741083790414	1.1913641175900807E-190	regulation of blood circulation
GO:0048468	16515	1897	3	1	5006	1	3	false	0.3789452656821435	0.674741083790414	0.0	cell development
GO:0008219	16515	1921	3	1	12841	3	1	false	0.3850305726343325	0.674741083790414	0.0	cell death
GO:0045211	16515	263	3	1	683	1	2	false	0.38506588579795026	0.674741083790414	6.417651019588943E-197	postsynaptic membrane
GO:0051179	16515	5875	3	2	13878	3	1	false	0.38589105521049927	0.674741083790414	0.0	localization
GO:1901700	16515	1487	3	1	3829	1	1	false	0.3883520501432656	0.674741083790414	0.0	response to oxygen-containing compound
GO:0030072	16515	223	3	1	574	1	2	false	0.3885017421602583	0.674741083790414	8.433317105972581E-166	peptide hormone secretion
GO:0022008	16515	1450	3	1	3721	1	2	false	0.3896801934959465	0.674741083790414	0.0	neurogenesis
GO:0042113	16515	242	3	1	621	1	1	false	0.38969404186801804	0.674741083790414	1.4509539205180607E-179	B cell activation
GO:0046651	16515	245	3	1	624	1	2	false	0.3926282051281529	0.674741083790414	8.716713734820697E-181	lymphocyte proliferation
GO:0009628	16515	1117	3	1	7281	3	1	false	0.39328831127010316	0.674741083790414	0.0	response to abiotic stimulus
GO:0002793	16515	253	3	1	634	1	3	false	0.3990536277603645	0.6814028926851506	1.938952191277264E-184	positive regulation of peptide secretion
GO:0010975	16515	467	3	1	1149	1	3	false	0.40644038294169643	0.6907578339196907	0.0	regulation of neuron projection development
GO:0051251	16515	269	3	1	651	1	3	false	0.4132104454684448	0.6985684687730073	6.437620098865384E-191	positive regulation of lymphocyte activation
GO:0042127	16515	1354	3	1	8277	3	2	false	0.4148956375309298	0.6985684687730073	0.0	regulation of cell population proliferation
GO:0046850	16515	45	3	1	107	1	2	false	0.42056074766356083	0.7048286604361529	3.069258934483633E-31	regulation of bone remodeling
GO:0120035	16515	617	3	1	1447	1	2	false	0.4263994471319837	0.7063546650718049	0.0	regulation of plasma membrane bounded cell projection organization
GO:0010941	16515	1424	3	1	8412	3	2	false	0.4267694496588052	0.7063546650718049	0.0	regulation of cell death
GO:0043069	16515	808	3	1	1883	1	3	false	0.42910249601722683	0.7063546650718049	0.0	negative regulation of programmed cell death
GO:0046879	16515	261	3	1	608	1	2	false	0.42927631578949466	0.7063546650718049	1.288043533008145E-179	hormone secretion
GO:0005773	16515	3678	3	1	8452	1	2	false	0.4351632749624206	0.7085757262568765	0.0	vacuole
GO:0050670	16515	196	3	1	446	1	3	false	0.43946188340800163	0.7085757262568765	3.833663416301669E-132	regulation of lymphocyte proliferation
GO:0050708	16515	417	3	1	944	1	4	false	0.4417372881354533	0.7085757262568765	1.5851155306691098E-280	regulation of protein secretion
GO:0002791	16515	437	3	1	986	1	3	false	0.44320486815400545	0.7085757262568765	3.509597636446445E-293	regulation of peptide secretion
GO:0023061	16515	600	3	1	2361	2	2	false	0.4437576723453444	0.7085757262568765	0.0	signal release
GO:0002694	16515	468	3	1	1827	2	3	false	0.4468028855232098	0.7085757262568765	0.0	regulation of leukocyte activation
GO:0045664	16515	602	3	1	1345	1	2	false	0.4475836431225906	0.7085757262568765	0.0	regulation of neuron differentiation
GO:0050776	16515	807	3	1	4478	3	3	false	0.44914550324463204	0.7085757262568765	0.0	regulation of immune response
GO:0023057	16515	1267	3	1	7020	3	3	false	0.4496602267273293	0.7085757262568765	0.0	negative regulation of signaling
GO:0045202	16515	1222	3	2	1821	2	1	false	0.4502000470692862	0.7085757262568765	0.0	synapse
GO:0045595	16515	1604	3	1	8813	3	3	false	0.45270577477285956	0.7090060630828844	0.0	regulation of cell differentiation
GO:0003012	16515	389	3	1	1482	2	1	false	0.45619958065322763	0.7090060630828844	0.0	muscle system process
GO:0099503	16515	920	3	1	2016	1	1	false	0.45634920634892834	0.7090060630828844	0.0	secretory vesicle
GO:1905114	16515	618	3	1	3315	3	2	false	0.46160362005003697	0.7131241312951647	0.0	cell surface receptor signaling pathway involved in cell-cell signaling
GO:0050767	16515	737	3	1	1592	1	4	false	0.4629396984927175	0.7131241312951647	0.0	regulation of neurogenesis
GO:0010648	16515	1264	3	1	6700	3	3	false	0.465966247146143	0.7134569902867166	0.0	negative regulation of cell communication
GO:0043066	16515	795	3	1	1702	1	3	false	0.46709753231478407	0.7134569902867166	0.0	negative regulation of apoptotic process
GO:0042592	16515	1707	3	1	3583	1	1	false	0.4764164108288804	0.7233400826328162	0.0	homeostatic process
GO:0007399	16515	1971	3	1	4127	1	1	false	0.4775866246659873	0.7233400826328162	0.0	nervous system development
GO:0051240	16515	1553	3	1	7916	3	3	false	0.4806881497663228	0.7233400826328162	0.0	positive regulation of multicellular organismal process
GO:0044403	16515	901	3	1	1871	1	1	false	0.48156066274726167	0.7233400826328162	0.0	symbiotic process
GO:0032946	16515	121	3	1	250	1	3	false	0.48400000000001064	0.724000000000016	1.2454968282641562E-74	positive regulation of mononuclear cell proliferation
GO:0004888	16515	596	3	2	850	2	1	false	0.4914016489990232	0.7320469009779688	2.4718895390397115E-224	transmembrane signaling receptor activity
GO:0009719	16515	1513	3	1	7281	3	1	false	0.5028863236150304	0.7460854473304959	0.0	response to endogenous stimulus
GO:0038094	16515	97	3	1	192	1	1	false	0.5052083333333611	0.7464710884354152	2.799093280353148E-57	Fc-gamma receptor signaling pathway
GO:0016849	16515	212	3	1	416	1	1	false	0.5096153846154484	0.7499218261414322	1.6319939215478577E-124	phosphorus-oxygen lyase activity
GO:0051049	16515	1594	3	1	5283	2	2	false	0.5124484291356344	0.7510377787331969	0.0	regulation of transport
GO:0048666	16515	1027	3	1	1990	1	2	false	0.5160804020101041	0.7533109093857164	0.0	neuron development
GO:0038093	16515	192	3	1	369	1	1	false	0.5203252032519687	0.7564567211936253	2.715712739038588E-110	Fc receptor signaling pathway
GO:0051128	16515	2242	3	1	10141	3	2	false	0.52746114952122	0.7608517362196441	0.0	regulation of cellular component organization
GO:0046903	16515	1477	3	1	4702	2	1	false	0.5296167200087311	0.7608517362196441	0.0	secretion
GO:0006955	16515	1668	3	1	7504	3	2	false	0.5296536948269346	0.7608517362196441	0.0	immune response
GO:0070201	16515	688	3	1	2163	2	2	false	0.5350810002389855	0.7611778985809825	0.0	regulation of establishment of protein localization
GO:0005575	16515	11845	3	3	14589	3	1	false	0.5351899274240102	0.7611778985809825	0.0	cellular_component
GO:0043167	16515	2941	3	1	9221	2	1	false	0.5361888512103605	0.7611778985809825	0.0	ion binding
GO:0003013	16515	478	3	1	1482	2	1	false	0.5411915755211708	0.7652787122604056	0.0	circulatory system process
GO:0050793	16515	2287	3	1	9945	3	2	false	0.5434455382277547	0.7654758164920125	0.0	regulation of developmental process
GO:0046649	16515	621	3	1	1132	1	1	false	0.5485865724382842	0.7697222450490655	0.0	lymphocyte activation
GO:0003674	16515	11969	3	3	14589	3	1	false	0.5521759367843886	0.7717671394438173	0.0	molecular_function
GO:0046849	16515	86	3	1	153	1	1	false	0.5620915032679398	0.782604323780747	4.403976211252485E-45	bone remodeling
GO:0048584	16515	2094	3	1	8465	3	3	false	0.5737235618359136	0.7949981227506628	0.0	positive regulation of response to stimulus
GO:0098805	16515	1574	3	1	6329	3	1	false	0.5759880345968287	0.7949981227506628	0.0	whole membrane
GO:0023056	16515	1745	3	1	6990	3	3	false	0.577581509070233	0.7949981227506628	0.0	positive regulation of signaling
GO:0065009	16515	3314	3	1	13061	3	2	false	0.5844247371006234	0.8013702834485821	0.0	regulation of molecular function
GO:0098588	16515	1881	3	1	3159	1	1	false	0.5954415954409462	0.8028624494700229	0.0	bounding membrane of organelle
GO:0010647	16515	1736	3	1	6661	3	3	false	0.5958603722064426	0.8028624494700229	0.0	positive regulation of cell communication
GO:0007166	16515	2604	3	2	4610	3	1	false	0.5967635789960097	0.8028624494700229	0.0	cell surface receptor signaling pathway
GO:0097756	16515	74	3	1	124	1	1	false	0.5967741935483767	0.8028624494700229	6.679738921385345E-36	negative regulation of blood vessel diameter
GO:0031175	16515	915	3	1	1533	1	2	false	0.5968688845399999	0.8028624494700229	0.0	neuron projection development
GO:0051249	16515	406	3	1	678	1	2	false	0.5988200589969784	0.8028624494700229	1.5695330356692712E-197	regulation of lymphocyte activation
GO:0048869	16515	3513	3	1	13027	3	2	false	0.6104894129143742	0.8147463730663788	0.0	cellular developmental process
GO:0048878	16515	1045	3	1	1707	1	1	false	0.6121851200940747	0.8147463730663788	0.0	chemical homeostasis
GO:0051239	16515	2782	3	1	10089	3	2	false	0.6201398118023336	0.8187986931378182	0.0	regulation of multicellular organismal process
GO:0055082	16515	717	3	1	1156	1	2	false	0.6202422145332385	0.8187986931378182	0.0	cellular chemical homeostasis
GO:0045184	16515	1978	3	1	5129	2	2	false	0.6226205550422915	0.8187986931378182	0.0	establishment of protein localization
GO:0043169	16515	1836	3	1	2941	1	1	false	0.6242774566465132	0.8187986931378182	0.0	cation binding
GO:0050851	16515	213	3	1	336	1	1	false	0.63392857142861	0.8284553893760175	3.152144557126253E-95	antigen receptor-mediated signaling pathway
GO:0044703	16515	843	3	1	1312	1	2	false	0.6425304878047864	0.8366763905947219	0.0	multi-organism reproductive process
GO:0005886	16515	5537	3	3	6400	3	2	false	0.6475180963728178	0.840148927910251	0.0	plasma membrane
GO:0051234	16515	4792	3	2	5875	2	1	false	0.6652749440408866	0.8601054633671463	0.0	establishment of localization
GO:0002252	16515	1079	3	1	2527	2	1	false	0.6717547086854766	0.8653921869898311	0.0	immune effector process
GO:0043067	16515	1303	3	1	1919	1	2	false	0.6789994788957627	0.8672187542916499	0.0	regulation of programmed cell death
GO:0012505	16515	3456	3	1	10934	3	3	false	0.680136935697461	0.8672187542916499	0.0	endomembrane system
GO:0045321	16515	1132	3	1	2605	2	2	false	0.6803594646928965	0.8672187542916499	0.0	leukocyte activation
GO:0072507	16515	447	3	1	652	1	2	false	0.6855828220858939	0.8684511660590536	1.5162498349701476E-175	divalent inorganic cation homeostasis
GO:0050801	16515	717	3	1	1045	1	1	false	0.6861244019140589	0.8684511660590536	1.6318728044228007E-281	ion homeostasis
GO:0048523	16515	4164	3	1	12864	3	3	false	0.6906991022846116	0.8711953833694405	0.0	negative regulation of cellular process
GO:0016192	16515	2128	3	1	4702	2	1	false	0.7003767897911768	0.8803347149458541	0.0	vesicle-mediated transport
GO:0006873	16515	590	3	1	834	1	2	false	0.7074340527576426	0.8814956449885433	3.900428870011724E-218	cellular ion homeostasis
GO:0048519	16515	4686	3	1	13878	3	2	false	0.7094629446470648	0.8814956449885433	0.0	negative regulation of biological process
GO:0031090	16515	3159	3	1	9284	3	2	false	0.7128951769900052	0.8814956449885433	0.0	organelle membrane
GO:0071705	16515	2183	3	1	4702	2	1	false	0.7130468362829236	0.8814956449885433	0.0	nitrogen compound transport
GO:0051641	16515	2730	3	1	5875	2	1	false	0.7134757568553679	0.8814956449885433	0.0	cellular localization
GO:0055074	16515	410	3	1	571	1	2	false	0.7180385288966885	0.8841154675530654	8.549799163110391E-147	calcium ion homeostasis
GO:0072503	16515	432	3	1	591	1	2	false	0.7309644670052866	0.896980125613267	9.438586831544698E-149	cellular divalent inorganic cation homeostasis
GO:0048522	16515	4621	3	1	12886	3	3	false	0.7361739634427935	0.9003208606969298	0.0	positive regulation of cellular process
GO:0002757	16515	336	3	1	449	1	2	false	0.7483296213806394	0.9121054644437423	2.2504906526529873E-109	immune response-activating signal transduction
GO:0065008	16515	3583	3	1	9584	3	1	false	0.7545577749466303	0.9153051716858862	0.0	regulation of biological quality
GO:0042981	16515	1289	3	1	1705	1	2	false	0.7560117302046409	0.9153051716858862	0.0	regulation of apoptotic process
GO:0032502	16515	5265	3	1	13878	3	1	false	0.7609849240888042	0.9182551417338237	0.0	developmental process
GO:0006874	16515	401	3	1	520	1	3	false	0.7711538461537717	0.9227234693922786	8.128339723813053E-121	cellular calcium ion homeostasis
GO:0010033	16515	2958	3	1	3829	1	1	false	0.7725254635656792	0.9227234693922786	0.0	response to organic substance
GO:0015833	16515	1929	3	1	2495	1	2	false	0.7731462925850212	0.9227234693922786	0.0	peptide transport
GO:0032991	16515	4639	3	1	11845	3	1	false	0.774883797500698	0.9227234693922786	0.0	protein-containing complex
GO:0071702	16515	2495	3	1	4702	2	1	false	0.7797403395991394	0.9233268619981004	0.0	organic substance transport
GO:0032944	16515	198	3	1	253	1	2	false	0.7826086956521217	0.9233268619981004	4.8630093008627926E-57	regulation of mononuclear cell proliferation
GO:0051480	16515	314	3	1	401	1	1	false	0.7830423940149637	0.9233268619981004	1.6957984953835528E-90	regulation of cytosolic calcium ion concentration
GO:0110165	16515	10934	3	3	11845	3	1	false	0.786543683336195	0.9244441992457876	0.0	cellular anatomical entity
GO:0009987	16515	12841	3	3	13878	3	1	false	0.7921516040267216	0.9280222675005606	0.0	cellular process
GO:0050877	16515	817	3	1	1482	2	1	false	0.7988192316346705	0.9328147156508089	0.0	nervous system process
GO:0006875	16515	511	3	1	636	1	2	false	0.8034591194966896	0.9352160812147963	3.29941028818315E-136	cellular metal ion homeostasis
GO:0043227	16515	7507	3	1	9283	1	1	false	0.808682537973074	0.9364997755744066	0.0	membrane-bounded organelle
GO:0043231	16515	7335	3	1	9029	1	2	false	0.812382323626683	0.9364997755744066	0.0	intracellular membrane-bounded organelle
GO:0008104	16515	2531	3	2	2808	2	1	false	0.8124060524294807	0.9364997755744066	0.0	protein localization
GO:0006936	16515	317	3	1	389	1	1	false	0.8149100257070112	0.9364997755744066	2.275965879320519E-80	muscle contraction
GO:0050804	16515	387	3	1	673	2	2	false	0.8197702186374439	0.9391038580593504	1.6518777353779856E-198	modulation of chemical synaptic transmission
GO:0070727	16515	2015	3	1	3370	2	2	false	0.8384053241583402	0.9574218528243507	0.0	cellular macromolecule localization
GO:0043229	16515	9004	3	1	10673	1	2	false	0.8436240981907518	0.9603519608334973	0.0	intracellular organelle
GO:0048731	16515	4127	3	1	4812	1	2	false	0.8576475477984249	0.9683799751953817	0.0	system development
GO:0071840	16515	6683	3	1	13878	3	1	false	0.8606764507703596	0.9683799751953817	0.0	cellular component organization or biogenesis
GO:0008150	16515	13878	3	3	14589	3	1	false	0.8607945342954457	0.9683799751953817	0.0	biological_process
GO:0005488	16515	9221	3	2	11969	3	1	false	0.8660900684948571	0.9683799751953817	0.0	binding
GO:0006950	16515	3575	3	1	7281	3	1	false	0.8681832876788258	0.9683799751953817	0.0	response to stress
GO:0005515	16515	5904	3	1	9221	2	1	false	0.870624795196218	0.9683799751953817	0.0	protein binding
GO:0055065	16515	571	3	1	652	1	2	false	0.8757668711654794	0.9683799751953817	1.1535948196394761E-105	metal ion homeostasis
GO:0016043	16515	6509	3	1	12854	3	2	false	0.8797525176564943	0.9683799751953817	0.0	cellular component organization
GO:0007204	16515	277	3	1	314	1	1	false	0.8821656050954532	0.9683799751953817	5.145288079630229E-49	positive regulation of cytosolic calcium ion concentration
GO:0050852	16515	188	3	1	213	1	1	false	0.8826291079812619	0.9683799751953817	4.147052878639206E-33	T cell receptor signaling pathway
GO:0030003	16515	577	3	1	650	1	2	false	0.8876923076924097	0.9683799751953817	1.3574272566703099E-98	cellular cation homeostasis
GO:0005737	16515	6076	3	1	11683	3	2	false	0.889488451606321	0.9683799751953817	0.0	cytoplasm
GO:0019901	16515	700	3	1	786	1	1	false	0.8905852417304252	0.9683799751953817	2.985224654691716E-117	protein kinase binding
GO:0055080	16515	640	3	1	717	1	1	false	0.8926080892606806	0.9683799751953817	1.3362150715858248E-105	cation homeostasis
GO:0042886	16515	1950	3	1	2183	1	1	false	0.8932661475035535	0.9683799751953817	3.676E-321	amide transport
GO:0042221	16515	3829	3	1	7281	3	1	false	0.893477656671982	0.9683799751953817	0.0	response to chemical
GO:0003824	16515	6357	3	1	11969	3	1	false	0.8969480880533758	0.9692394264934986	0.0	catalytic activity
GO:0009966	16515	2880	3	1	5336	3	4	false	0.902556884436152	0.9712383869965937	0.0	regulation of signal transduction
GO:0032940	16515	1368	3	1	1513	1	2	false	0.9041639127564974	0.9712383869965937	8.433213512315943E-207	secretion by cell
GO:0098771	16515	651	3	1	717	1	1	false	0.9079497907950491	0.9723481305608102	4.095764458482241E-95	inorganic ion homeostasis
GO:0002429	16515	336	3	1	369	1	2	false	0.9105691056909243	0.9723481305608102	7.367798983439522E-48	immune response-activating cell surface receptor signaling pathway
GO:0048856	16515	4812	3	1	5265	1	1	false	0.9139601139625344	0.9730987095718749	0.0	anatomical structure development
GO:0042310	16515	68	3	1	74	1	1	false	0.918918918918922	0.9755092335737529	5.398087757641167E-9	vasoconstriction
GO:0006915	16515	1695	3	1	1819	1	1	false	0.9318306761956433	0.9863236981953886	6.637702222380925E-196	apoptotic process
GO:0036293	16515	343	3	1	366	1	1	false	0.9371584699454184	0.9890710382514328	5.740987225531452E-37	response to decreased oxygen levels
GO:0015031	16515	1899	3	1	2008	1	2	false	0.945717131473267	0.9900118906065086	2.850273740397961E-183	protein transport
GO:0012501	16515	1819	3	1	1921	1	1	false	0.9469026548681181	0.9900118906065086	1.7730777300949983E-172	programmed cell death
GO:0030154	16515	3328	3	1	3513	1	1	false	0.9473384571602879	0.9900118906065086	6.4067112836E-314	cell differentiation
GO:0038096	16515	95	3	1	100	1	3	false	0.9500000000000426	0.9900118906065086	1.3282413871515034E-8	Fc-gamma receptor signaling pathway involved in phagocytosis
GO:0048699	16515	1380	3	1	1450	1	1	false	0.9517241379311188	0.9900118906065086	3.2946673344839256E-121	generation of neurons
GO:0034613	16515	2012	3	1	2533	2	2	false	0.9577582233639195	0.9902695036877949	0.0	cellular protein localization
GO:0016032	16515	865	3	1	901	1	1	false	0.9600443951157176	0.9902695036877949	3.222404924236653E-65	viral process
GO:0006810	16515	4702	3	2	4792	2	1	false	0.9627862864732899	0.9902695036877949	1.9528703698435357E-193	transport
GO:0032943	16515	248	3	1	257	1	1	false	0.964980544747008	0.9902695036877949	8.548342373691508E-17	mononuclear cell proliferation
GO:0008152	16515	9406	3	1	13878	3	1	false	0.9665553061074156	0.9902695036877949	0.0	metabolic process
GO:0007275	16515	4343	3	1	6284	3	2	false	0.9705622978840065	0.9902695036877949	0.0	multicellular organism development
GO:0099537	16515	678	3	2	688	2	1	false	0.9711206458816772	0.9902695036877949	1.6308581617624151E-22	trans-synaptic signaling
GO:0008015	16515	470	3	1	478	1	1	false	0.9832635983261236	0.9951980470790398	1.5691746997656132E-17	blood circulation
GO:0098916	16515	673	3	2	678	2	1	false	0.985294309878446	0.9951980470790398	8.500657496417303E-13	anterograde trans-synaptic signaling
GO:0038023	16515	850	3	2	856	2	1	false	0.986022298737141	0.9951980470790398	1.862586969397614E-15	signaling receptor activity
GO:0120036	16515	1437	3	1	1456	1	1	false	0.9869505494513129	0.9951980470790398	1.0870553178834464E-43	plasma membrane bounded cell projection organization
GO:0035296	16515	124	3	1	125	1	1	false	0.9919999999999981	0.9975111111111091	0.00799999999999982	regulation of tube diameter
GO:0043226	16515	9283	3	1	10934	3	1	false	0.9965625718272462	0.998618856074035	0.0	organelle
GO:0005622	16515	10525	3	1	11845	3	1	false	0.9986188560740351	0.998618856074035	0.0	intracellular
GO:0000000	16515	14589	3	3	0	0	0	true	1.0	1.0	1.0	Gene Ontology
GO:0007268	16515	673	3	2	673	2	1	true	1.0	1.0	1.0	chemical synaptic transmission
