## Supplementary File S3 for "PIGNON: A protein-protein interaction-guided functional enrichment analysis for quantitative proteomics": table-mcl2_cluster1142-Parent-Child-Union-Benjamini-Hochberg.txt

ID	Pop.total	Pop.term	Study.total	Study.term	Pop.family	Study.family	nparents	is.trivial	p	p.adjusted	p.min	name
GO:0044275	16515	28	3	1	2278	1	3	false	0.012291483757682598	0.4881138975965978	3.5074629187006496E-65	cellular carbohydrate catabolic process
GO:0044262	16515	264	3	1	8902	1	2	false	0.029656257020755687	0.4881138975965978	0.0	cellular carbohydrate metabolic process
GO:0006520	16515	297	3	1	8872	1	3	false	0.03347610459882622	0.4881138975965978	0.0	cellular amino acid metabolic process
GO:0030017	16515	194	3	1	10934	2	2	false	0.03517242751230495	0.4881138975965978	0.0	sarcomere
GO:0035051	16515	125	3	1	3479	1	2	false	0.03592986490374109	0.4881138975965978	3.7340542486571004E-233	cardiocyte differentiation
GO:0016853	16515	232	3	1	6357	1	1	false	0.03649520213934582	0.4881138975965978	0.0	isomerase activity
GO:0055006	16515	70	3	1	1916	1	2	false	0.03653444676405888	0.4881138975965978	7.325926953303852E-130	cardiac cell development
GO:0042805	16515	37	3	1	957	1	1	false	0.03866248693834438	0.4881138975965978	1.41627919278228E-67	actinin binding
GO:0043292	16515	225	3	1	8742	2	3	false	0.050816068328880096	0.570269211246321	0.0	contractile fiber
GO:0005975	16515	557	3	1	8996	1	2	false	0.06191640729234877	0.5903294367690873	0.0	carbohydrate metabolic process
GO:0009063	16515	102	3	1	1413	1	3	false	0.07218683651807775	0.5903294367690873	1.954108733716474E-158	cellular amino acid catabolic process
GO:0055001	16515	154	3	1	1990	1	2	false	0.07738693467336843	0.5903294367690873	1.2776158936605442E-234	muscle cell development
GO:0016052	16515	176	3	1	2252	1	2	false	0.0781527531083512	0.5903294367690873	1.9705320068870085E-267	carbohydrate catabolic process
GO:0016054	16515	231	3	1	2823	1	4	false	0.08182784272046756	0.5903294367690873	0.0	organic acid catabolic process
GO:0042692	16515	313	3	1	3422	1	2	false	0.09146697837521874	0.6158776543931395	0.0	muscle cell differentiation
GO:0044282	16515	365	3	1	3416	1	2	false	0.1068501170958283	0.6374086713043925	0.0	small molecule catabolic process
GO:0006082	16515	1019	3	1	9265	1	3	false	0.1099838100376206	0.6374086713043925	0.0	organic acid metabolic process
GO:0000287	16515	202	3	1	1729	1	1	false	0.1168305378831269	0.6374086713043925	6.034098798833077E-270	magnesium ion binding
GO:0061061	16515	577	3	1	4812	1	1	false	0.11990856192854907	0.6374086713043925	0.0	muscle structure development
GO:0007507	16515	522	3	1	3325	1	2	false	0.1569924812032556	0.6828948716818904	0.0	heart development
GO:0008092	16515	957	3	1	5904	1	1	false	0.16209349593456024	0.6828948716818904	0.0	cytoskeletal protein binding
GO:1901565	16515	1167	3	1	6503	1	2	false	0.17945563586046986	0.6828948716818904	0.0	organonitrogen compound catabolic process
GO:0010008	16515	454	3	1	2387	1	3	false	0.190196899874276	0.6828948716818904	0.0	endosome membrane
GO:0044281	16515	1811	3	1	9406	1	1	false	0.19253667871594604	0.6828948716818904	0.0	small molecule metabolic process
GO:0060537	16515	353	3	1	1798	1	1	false	0.1963292547276727	0.6828948716818904	0.0	muscle tissue development
GO:0008289	16515	670	3	1	9221	3	1	false	0.20254611127746902	0.6828948716818904	0.0	lipid binding
GO:1901575	16515	1956	3	1	9133	1	2	false	0.21416840030540835	0.6828948716818904	0.0	organic substance catabolic process
GO:0044248	16515	2055	3	1	8923	1	2	false	0.23030370951582915	0.6828948716818904	0.0	cellular catabolic process
GO:0072359	16515	983	3	1	4127	1	1	false	0.23818754543218112	0.6828948716818904	0.0	circulatory system development
GO:0005768	16515	865	3	1	3629	1	2	false	0.23835767429003096	0.6828948716818904	0.0	endosome
GO:0043167	16515	2941	3	2	9221	3	1	false	0.24026335199864657	0.6828948716818904	0.0	ion binding
GO:0031901	16515	145	3	1	602	1	2	false	0.2408637873754153	0.6828948716818904	1.2110957423101763E-143	early endosome membrane
GO:0032266	16515	39	3	1	158	1	1	false	0.24683544303798646	0.6828948716818904	6.135621269623993E-38	phosphatidylinositol-3-phosphate binding
GO:0098805	16515	1574	3	1	6329	1	1	false	0.24869647653637014	0.6828948716818904	0.0	whole membrane
GO:0046395	16515	231	3	1	923	1	2	false	0.25027085590471276	0.6828948716818904	9.663457787880477E-225	carboxylic acid catabolic process
GO:0005543	16515	409	3	1	1634	1	2	false	0.2503059975519952	0.6828948716818904	0.0	phospholipid binding
GO:0009056	16515	2357	3	1	9406	1	1	false	0.25058473314938123	0.6828948716818904	0.0	catabolic process
GO:0099080	16515	1510	3	1	10934	2	1	false	0.25714157892541484	0.6828948716818904	0.0	supramolecular complex
GO:0031982	16515	2029	3	1	7507	1	1	false	0.270281071001217	0.6828948716818904	0.0	vesicle
GO:0005737	16515	6076	3	2	11683	2	2	false	0.27045341452748134	0.6828948716818904	0.0	cytoplasm
GO:0055007	16515	100	3	1	340	1	3	false	0.2941176470587859	0.7154353953417963	7.44266678569043E-89	cardiac muscle cell differentiation
GO:0048738	16515	191	3	1	642	1	2	false	0.2975077881619351	0.7154353953417963	5.453134911475516E-169	cardiac muscle tissue development
GO:0031090	16515	3159	3	1	9284	1	2	false	0.3402628177536116	0.7992219672817389	0.0	organelle membrane
GO:0055013	16515	66	3	1	177	1	3	false	0.37288135593222094	0.8320319963890542	2.7396111606667784E-50	cardiac muscle cell development
GO:0009888	16515	1798	3	1	4812	1	1	false	0.3736492103072989	0.8320319963890542	0.0	tissue development
GO:0048468	16515	1897	3	1	5006	1	3	false	0.3789452656821435	0.8320319963890542	0.0	cell development
GO:0005769	16515	339	3	1	865	1	1	false	0.3919075144510192	0.8366412027418882	1.0317500152976027E-250	early endosome
GO:0097708	16515	2016	3	1	9006	2	2	false	0.39761166070901616	0.8366412027418882	0.0	intracellular vesicle
GO:0003779	16515	408	3	1	957	1	1	false	0.4263322884011807	0.87876655364325	1.0609776100054898E-282	actin binding
GO:0005488	16515	9221	3	3	11969	3	1	false	0.4572229480303556	0.9235903550213184	0.0	binding
GO:0048869	16515	3513	3	1	13027	2	2	false	0.4666342097695012	0.9241187291513652	0.0	cellular developmental process
GO:0012505	16515	3456	3	1	10934	2	3	false	0.5322708642390094	0.994351688928655	0.0	endomembrane system
GO:0003674	16515	11969	3	3	14589	3	1	false	0.5521759367843886	0.994351688928655	0.0	molecular_function
GO:0031410	16515	2016	3	1	6076	2	2	false	0.5535415599922018	0.994351688928655	0.0	cytoplasmic vesicle
GO:0055002	16515	141	3	1	252	1	2	false	0.5595238095237425	0.994351688928655	1.6364738401455845E-74	striated muscle cell development
GO:0035091	16515	237	3	1	409	1	1	false	0.5794621026893656	0.994351688928655	3.388903530504623E-120	phosphatidylinositol binding
GO:0098588	16515	1881	3	1	3159	1	1	false	0.5954415954409462	0.994351688928655	0.0	bounding membrane of organelle
GO:0032502	16515	5265	3	1	13878	2	1	false	0.6148445949070811	0.994351688928655	0.0	developmental process
GO:0048513	16515	3125	3	1	4812	1	2	false	0.6494181213633105	0.994351688928655	0.0	animal organ development
GO:1902936	16515	104	3	1	158	1	1	false	0.6582278481013119	0.994351688928655	1.2828463775568215E-43	phosphatidylinositol bisphosphate binding
GO:1901981	16515	158	3	1	237	1	1	false	0.6666666666666695	0.994351688928655	5.5640915006032975E-65	phosphatidylinositol phosphate binding
GO:0032501	16515	6028	3	1	13878	2	1	false	0.6800651759953393	0.994351688928655	0.0	multicellular organismal process
GO:0005773	16515	3678	3	1	8452	2	2	false	0.6809885589101732	0.994351688928655	0.0	vacuole
GO:0005546	16515	71	3	1	104	1	1	false	0.6826923076922842	0.994351688928655	7.170563846314133E-28	phosphatidylinositol-4,5-bisphosphate binding
GO:1901564	16515	6170	3	1	9003	1	2	false	0.6853271131903249	0.994351688928655	0.0	organonitrogen compound metabolic process
GO:0007275	16515	4343	3	1	6284	1	2	false	0.6911203055396322	0.994351688928655	0.0	multicellular organism development
GO:0043229	16515	9004	3	2	10673	2	2	false	0.711689257491939	0.994351688928655	0.0	intracellular organelle
GO:0043226	16515	9283	3	2	10934	2	1	false	0.7207945543817764	0.994351688928655	0.0	organelle
GO:0043228	16515	4536	3	1	9283	2	1	false	0.7385328993778939	0.994351688928655	0.0	non-membrane-bounded organelle
GO:0043168	16515	1438	3	1	2941	2	1	false	0.7389122122813316	0.994351688928655	0.0	anion binding
GO:0043232	16515	4526	3	1	9010	2	2	false	0.7523530606771349	0.994351688928655	0.0	intracellular non-membrane-bounded organelle
GO:0071944	16515	5612	3	1	10934	2	1	false	0.7631083725987806	0.994351688928655	0.0	cell periphery
GO:0051146	16515	240	3	1	313	1	1	false	0.7667731629392565	0.994351688928655	2.7637891051237353E-73	striated muscle cell differentiation
GO:0051393	16515	29	3	1	37	1	1	false	0.7837837837837832	0.994351688928655	2.5901354174598688E-8	alpha-actinin binding
GO:0005622	16515	10525	3	2	11845	2	1	false	0.7895315334192725	0.994351688928655	0.0	intracellular
GO:0099081	16515	1229	3	1	1510	1	1	false	0.8139072847687637	0.994351688928655	2.9472324095E-314	supramolecular polymer
GO:0016020	16515	6329	3	1	10934	2	1	false	0.8226437359952804	0.994351688928655	0.0	membrane
GO:0110165	16515	10934	3	2	11845	2	1	false	0.8520889902826382	0.994351688928655	0.0	cellular anatomical entity
GO:0009987	16515	12841	3	2	13878	2	1	false	0.8561333170471993	0.994351688928655	0.0	cellular process
GO:0048731	16515	4127	3	1	4812	1	2	false	0.8576475477984249	0.994351688928655	0.0	system development
GO:0043169	16515	1836	3	1	2941	2	1	false	0.8589123510650757	0.994351688928655	0.0	cation binding
GO:0005886	16515	5537	3	1	6400	1	2	false	0.8651562500031486	0.994351688928655	0.0	plasma membrane
GO:0006807	16515	8339	3	1	9406	1	1	false	0.8865617690907434	0.994351688928655	0.0	nitrogen compound metabolic process
GO:0008152	16515	9406	3	1	13878	2	1	false	0.8961792902955413	0.994351688928655	0.0	metabolic process
GO:0044237	16515	8863	3	1	13059	2	2	false	0.8967759585791586	0.994351688928655	0.0	cellular metabolic process
GO:0003824	16515	6357	3	1	11969	3	1	false	0.8969480880533758	0.994351688928655	0.0	catalytic activity
GO:0005575	16515	11845	3	2	14589	3	1	false	0.9071973142816022	0.994351688928655	0.0	cellular_component
GO:0048856	16515	4812	3	1	5265	1	1	false	0.9139601139625344	0.994351688928655	0.0	anatomical structure development
GO:0019752	16515	923	3	1	1006	1	1	false	0.9174950298205091	0.994351688928655	7.788489199683524E-124	carboxylic acid metabolic process
GO:0044238	16515	8708	3	1	9406	1	1	false	0.9257920476364541	0.994351688928655	0.0	primary metabolic process
GO:0046872	16515	1729	3	1	1836	1	1	false	0.9417211328980686	0.994351688928655	1.6689959932889248E-176	metal ion binding
GO:0030154	16515	3328	3	1	3513	1	1	false	0.9473384571602879	0.994351688928655	6.4067112836E-314	cell differentiation
GO:0030016	16515	214	3	1	225	1	1	false	0.9511111111111159	0.994351688928655	6.839113893720555E-19	myofibril
GO:0005515	16515	5904	3	1	9221	3	1	false	0.9534788150745878	0.994351688928655	0.0	protein binding
GO:0071704	16515	8995	3	1	9406	1	1	false	0.9563044864969051	0.994351688928655	0.0	organic substance metabolic process
GO:0014706	16515	338	3	1	353	1	1	false	0.9575070821529723	0.994351688928655	1.0736582831189132E-26	striated muscle tissue development
GO:0043227	16515	7507	3	1	9283	2	1	false	0.9634142970128743	0.994351688928655	0.0	membrane-bounded organelle
GO:0043231	16515	7335	3	1	9029	2	2	false	0.9648164902476057	0.994351688928655	0.0	intracellular membrane-bounded organelle
GO:0043436	16515	1006	3	1	1019	1	1	false	0.9872423945044301	0.995117982099124	5.264971687837605E-30	oxoacid metabolic process
GO:0008150	16515	13878	3	2	14589	3	1	false	0.9931147088163584	0.995117982099124	0.0	biological_process
GO:0099512	16515	1223	3	1	1229	1	1	false	0.995117982099124	0.995117982099124	2.1150941658829377E-16	supramolecular fiber
GO:0000000	16515	14589	3	3	0	0	0	true	1.0	1.0	1.0	Gene Ontology
