## Supplementary File S3 for "PIGNON: A protein-protein interaction-guided functional enrichment analysis for quantitative proteomics": table-mcl2_cluster1143-Parent-Child-Union-Benjamini-Hochberg.txt

ID	Pop.total	Pop.term	Study.total	Study.term	Pop.family	Study.family	nparents	is.trivial	p	p.adjusted	p.min	name
GO:0032451	16515	33	3	1	6359	1	2	false	0.00518949520366123	0.15356489945141377	2.9038645781702725E-89	demethylase activity
GO:0070988	16515	64	3	1	9406	1	1	false	0.006804167552633807	0.15356489945141377	7.921211405684695E-166	demethylation
GO:0008214	16515	30	3	1	3764	1	1	false	0.007970244420820644	0.15356489945141377	1.6013787131918836E-75	protein dealkylation
GO:0032452	16515	26	3	1	3061	1	3	false	0.008493956223448302	0.15356489945141377	1.0457118182006958E-64	histone demethylase activity
GO:0032922	16515	65	3	1	7111	1	3	false	0.009140767824488914	0.15356489945141377	4.658596512697576E-160	circadian regulation of gene expression
GO:0006325	16515	713	3	2	6509	2	2	false	0.01198416300884913	0.16777828212388782	0.0	chromatin organization
GO:0140030	16515	138	3	1	5904	1	1	false	0.023373983739777178	0.28048780487732616	1.3261405411386446E-283	modification-dependent protein binding
GO:0042393	16515	193	3	1	5904	1	1	false	0.0326897018969354	0.34324186991782174	0.0	histone binding
GO:0051276	16515	1114	3	2	4814	2	1	false	0.05351289019454055	0.4488568583599514	0.0	chromosome organization
GO:0048511	16515	254	3	1	13878	3	1	false	0.05391206339658823	0.4488568583599514	0.0	rhythmic process
GO:0003682	16515	542	3	1	9221	1	1	false	0.05877887430904126	0.4488568583599514	0.0	chromatin binding
GO:0016577	16515	28	3	1	423	1	2	false	0.06619385342789404	0.46335697399525827	2.2049468099878037E-44	histone demethylation
GO:0031647	16515	277	3	1	3583	1	1	false	0.07730951716443385	0.49953841860095716	0.0	regulation of protein stability
GO:0008238	16515	91	3	1	1042	1	1	false	0.08733205374278932	0.523992322456736	1.834185287485497E-133	exopeptidase activity
GO:0051213	16515	74	3	1	757	1	1	false	0.09775429326291642	0.5414878397703391	1.1715735179622724E-104	dioxygenase activity
GO:0016570	16515	421	3	1	3779	1	2	false	0.1114051336332747	0.5414878397703391	0.0	histone modification
GO:0055114	16515	1051	3	1	9406	1	1	false	0.1117371890283911	0.5414878397703391	0.0	oxidation-reduction process
GO:0016491	16515	757	3	1	6524	1	2	false	0.11603310852221553	0.5414878397703391	0.0	oxidoreductase activity
GO:0051864	16515	9	3	1	57	1	3	false	0.15789473684210437	0.6980609418282508	1.111548014321039E-10	histone demethylase activity (H3-K36 specific)
GO:0031648	16515	48	3	1	277	1	1	false	0.17328519855595925	0.7015519846150817	5.422238134592089E-55	protein destabilization
GO:0009607	16515	1277	3	1	7281	1	1	false	0.17538799615377043	0.7015519846150817	0.0	response to biotic stimulus
GO:0016705	16515	144	3	1	757	1	1	false	0.19022457067378323	0.7110620689648544	2.982668556425574E-159	oxidoreductase activity, acting on paired donors, with incorporation or reduction of molecular oxygen
GO:0016569	16515	437	3	1	4154	2	2	false	0.19935528156746288	0.7110620689648544	0.0	covalent chromatin modification
GO:0022402	16515	1438	3	1	12841	2	2	false	0.21143718972495448	0.7110620689648544	0.0	cell cycle process
GO:0008233	16515	1074	3	1	5075	1	3	false	0.21162561576334948	0.7110620689648544	0.0	peptidase activity
GO:0007049	16515	1553	3	1	12841	2	1	false	0.22726309152239643	0.7272727272730055	0.0	cell cycle
GO:0016706	16515	41	3	1	175	1	2	false	0.23428571428572276	0.7272727272730055	5.929032009264075E-41	2-oxoglutarate-dependent dioxygenase activity
GO:0009615	16515	304	3	1	1254	1	1	false	0.2424242424243352	0.7272727272730055	8.835918936666263E-301	response to virus
GO:0016043	16515	6509	3	2	12854	2	2	false	0.256400585566798	0.7426775581934839	0.0	cellular component organization
GO:0006508	16515	1639	3	1	5250	1	1	false	0.3121904761908783	0.855476895030242	0.0	proteolysis
GO:0035064	16515	61	3	1	193	1	2	false	0.3160621761657911	0.855476895030242	8.284405122205538E-52	methylated histone binding
GO:0070544	16515	9	3	1	27	1	1	false	0.33333333333333354	0.855476895030242	2.133640577576491E-7	histone H3-K36 demethylation
GO:0009605	16515	2447	3	1	7281	1	1	false	0.3360802087618808	0.855476895030242	0.0	response to external stimulus
GO:0044419	16515	1871	3	1	13878	3	1	false	0.3523978954526857	0.8579664132364002	0.0	interspecies interaction between organisms
GO:0065008	16515	3583	3	1	9584	1	1	false	0.373852253754843	0.8579664132364002	0.0	regulation of biological quality
GO:0044770	16515	577	3	1	1438	1	1	false	0.4012517385259689	0.8579664132364002	0.0	cell cycle phase transition
GO:0048285	16515	1165	3	1	4814	2	1	false	0.4254778918499691	0.8579664132364002	0.0	organelle fission
GO:0019222	16515	5105	3	1	11880	1	2	false	0.42971380471658216	0.8579664132364002	0.0	regulation of metabolic process
GO:0000086	16515	239	3	1	554	1	2	false	0.4314079422383343	0.8579664132364002	9.25557454750491E-164	G2/M transition of mitotic cell cycle
GO:0140034	16515	61	3	1	138	1	1	false	0.4420289855072384	0.8579664132364002	1.0652549799670674E-40	methylation-dependent protein binding
GO:0044839	16515	257	3	1	577	1	1	false	0.445407279029405	0.8579664132364002	1.8993121316384521E-171	cell cycle G2/M phase transition
GO:0004177	16515	42	3	1	91	1	1	false	0.46153846153845823	0.8579664132364002	6.321292711508991E-27	aminopeptidase activity
GO:0006482	16515	30	3	1	64	1	2	false	0.46874999999999584	0.8579664132364002	6.171742267430019E-19	protein demethylation
GO:0071840	16515	6683	3	2	13878	3	1	false	0.47234086918273366	0.8579664132364002	0.0	cellular component organization or biogenesis
GO:0010467	16515	3646	3	1	7606	1	1	false	0.47935840126125334	0.8579664132364002	0.0	gene expression
GO:0140096	16515	3053	3	1	6357	1	1	false	0.4802579833254222	0.8579664132364002	0.0	catalytic activity, acting on a protein
GO:0010468	16515	2644	3	1	5456	1	2	false	0.48460410557359895	0.8579664132364002	0.0	regulation of gene expression
GO:0043207	16515	1256	3	1	2462	1	2	false	0.5101543460606558	0.8579664132364002	0.0	response to external biotic stimulus
GO:0043412	16515	3949	3	1	7606	1	1	false	0.5191953720732142	0.8579664132364002	0.0	macromolecule modification
GO:0016787	16515	3358	3	1	6357	1	1	false	0.5282365895857171	0.8579664132364002	0.0	hydrolase activity
GO:0044772	16515	540	3	1	1022	1	2	false	0.5283757338553855	0.8579664132364002	4.620391845093913E-306	mitotic cell cycle phase transition
GO:0003824	16515	6357	3	1	11969	1	1	false	0.5311220653368192	0.8579664132364002	0.0	catalytic activity
GO:0006996	16515	4814	3	2	6509	2	1	false	0.5469657491843531	0.8668891119148239	0.0	organelle organization
GO:0060255	16515	4602	3	1	7947	1	2	false	0.5790864477184862	0.8973902426584729	0.0	regulation of macromolecule metabolic process
GO:0019538	16515	5250	3	1	8935	1	3	false	0.5875769445978096	0.8973902426584729	0.0	protein metabolic process
GO:0000278	16515	993	3	1	1553	1	2	false	0.6394075981974756	0.9268082486910207	0.0	mitotic cell cycle
GO:0005515	16515	5904	3	1	9221	1	1	false	0.6402776271612878	0.9268082486910207	0.0	protein binding
GO:0004175	16515	674	3	1	1042	1	1	false	0.646833013435693	0.9268082486910207	5.225545316484879E-293	endopeptidase activity
GO:0044267	16515	4687	3	1	7022	1	2	false	0.6674736542281041	0.9268082486910207	0.0	cellular protein metabolic process
GO:0051707	16515	1254	3	1	1873	1	2	false	0.6695141484244481	0.9268082486910207	0.0	response to other organism
GO:1901564	16515	6170	3	1	9003	1	2	false	0.6853271131903249	0.9268082486910207	0.0	organonitrogen compound metabolic process
GO:1903047	16515	993	3	1	1438	1	2	false	0.6905424200281071	0.9268082486910207	0.0	mitotic cell cycle process
GO:0036211	16515	3764	3	1	5415	1	2	false	0.6951061865182656	0.9268082486910207	0.0	protein modification process
GO:0044260	16515	6589	3	1	9167	1	2	false	0.7187738627761757	0.9310720775287047	0.0	cellular macromolecule metabolic process
GO:0007623	16515	183	3	1	254	1	1	false	0.720472440944831	0.9310720775287047	7.838283481832857E-65	circadian rhythm
GO:0005488	16515	9221	3	1	11969	1	1	false	0.7704068844477681	0.980517852933523	0.0	binding
GO:0006464	16515	3764	3	1	4687	1	2	false	0.8030723277178098	0.9940610188994068	0.0	cellular protein modification process
GO:0032501	16515	6028	3	1	13878	3	1	false	0.8190509873980014	0.9940610188994068	0.0	multicellular organismal process
GO:0043170	16515	7606	3	1	8995	1	1	false	0.8455808782695051	0.9940610188994068	0.0	macromolecule metabolic process
GO:0008150	16515	13878	3	3	14589	3	1	false	0.8607945342954457	0.9940610188994068	0.0	biological_process
GO:0140014	16515	993	3	1	1122	1	2	false	0.8850267379677389	0.9940610188994068	3.7397162116333345E-173	mitotic nuclear division
GO:0006807	16515	8339	3	1	9406	1	1	false	0.8865617690907434	0.9940610188994068	0.0	nitrogen compound metabolic process
GO:0050896	16515	7281	3	1	13878	3	1	false	0.8926121448533996	0.9940610188994068	0.0	response to stimulus
GO:0044237	16515	8863	3	1	13059	2	2	false	0.8967759585791586	0.9940610188994068	0.0	cellular metabolic process
GO:0044238	16515	8708	3	1	9406	1	1	false	0.9257920476364541	0.9940610188994068	0.0	primary metabolic process
GO:0050789	16515	8917	3	1	13878	3	2	false	0.9543376509749695	0.9940610188994068	0.0	regulation of biological process
GO:0071704	16515	8995	3	1	9406	1	1	false	0.9563044864969051	0.9940610188994068	0.0	organic substance metabolic process
GO:0000280	16515	1122	3	1	1165	1	1	false	0.9630901287558652	0.9940610188994068	1.861771880780646E-79	nuclear division
GO:0070076	16515	27	3	1	28	1	1	false	0.9642857142857157	0.9940610188994068	0.03571428571428577	histone lysine demethylation
GO:0008152	16515	9406	3	1	13878	3	1	false	0.9665553061074156	0.9940610188994068	0.0	metabolic process
GO:0070011	16515	1042	3	1	1074	1	1	false	0.9702048417134437	0.9940610188994068	4.27162281241786E-62	peptidase activity, acting on L-amino acid peptides
GO:0065007	16515	9584	3	1	13878	3	1	false	0.970392899401802	0.9940610188994068	0.0	biological regulation
GO:0009987	16515	12841	3	2	13878	3	1	false	0.9840967430661428	0.9942134571920631	0.0	cellular process
GO:0003674	16515	11969	3	1	14589	3	1	false	0.9942134571920631	0.9942134571920631	0.0	molecular_function
GO:0000000	16515	14589	3	3	0	0	0	true	1.0	1.0	1.0	Gene Ontology
