## Supplementary File S3 for "PIGNON: A protein-protein interaction-guided functional enrichment analysis for quantitative proteomics": table-mcl2_cluster1144-Parent-Child-Union-Benjamini-Hochberg.txt

ID	Pop.total	Pop.term	Study.total	Study.term	Pop.family	Study.family	nparents	is.trivial	p	p.adjusted	p.min	name
GO:0060384	16515	23	3	1	6028	1	2	false	0.003815527538164596	0.38049946864997913	3.0673281050452906E-65	innervation
GO:0010640	16515	19	3	1	2892	1	2	false	0.006569847856148552	0.38049946864997913	2.2287497498239105E-49	regulation of platelet-derived growth factor receptor signaling pathway
GO:0070571	16515	11	3	1	1552	1	4	false	0.0070876288659808785	0.38049946864997913	3.2867922040720203E-28	negative regulation of neuron projection regeneration
GO:0051043	16515	23	3	1	2813	1	5	false	0.008176324209020263	0.38049946864997913	1.3205516934111923E-57	regulation of membrane protein ectodomain proteolysis
GO:0006471	16515	33	3	1	3764	1	1	false	0.008767268862902746	0.38049946864997913	1.0077335664088268E-81	protein ADP-ribosylation
GO:0021675	16515	63	3	1	4812	1	2	false	0.013092269326685887	0.40185185185185923	3.0743547123873503E-145	nerve development
GO:0051045	16515	8	3	1	504	1	5	false	0.01587301587301527	0.40185185185185923	1.0240573464084606E-17	negative regulation of membrane protein ectodomain proteolysis
GO:0018195	16515	19	3	1	1150	1	1	false	0.016521739130434098	0.40185185185185923	9.925729886906803E-42	peptidyl-arginine modification
GO:0031102	16515	46	3	1	2710	1	3	false	0.016974169741676592	0.40185185185185923	9.790022580324783E-101	neuron projection regeneration
GO:0070570	16515	22	3	1	1074	1	3	false	0.020484171322161838	0.40185185185185923	2.902095715578438E-46	regulation of neuron projection regeneration
GO:0048679	16515	19	3	1	903	1	4	false	0.021040974529353253	0.40185185185185923	1.0229081400013655E-39	regulation of axon regeneration
GO:0046573	16515	3	3	1	135	1	1	false	0.02222222222222263	0.40185185185185923	2.4937966807567146E-6	lactonohydrolase activity
GO:2001222	16515	35	3	1	1383	1	3	false	0.02530730296455977	0.42243728794688234	1.8787701174422458E-70	regulation of neuron migration
GO:0034394	16515	60	3	1	2012	1	1	false	0.02982107355863072	0.42442912327033716	1.2256807689927116E-116	protein localization to cell surface
GO:0048681	16515	10	3	1	331	1	5	false	0.030211480362534363	0.42442912327033716	2.636933876605239E-19	negative regulation of axon regeneration
GO:0030427	16515	182	3	1	10934	2	1	false	0.033015083257182685	0.42442912327033716	0.0	site of polarized growth
GO:0031099	16515	160	3	1	4812	1	1	false	0.033250207813805215	0.42442912327033716	4.594795557535015E-304	regeneration
GO:0033619	16515	59	3	1	1639	1	1	false	0.035997559487515714	0.43397057826616164	8.724296331119574E-110	membrane protein proteolysis
GO:1903035	16515	75	3	1	1851	1	3	false	0.04051863857374417	0.4362905252575795	9.980111061086354E-136	negative regulation of response to wounding
GO:0004064	16515	6	3	1	135	1	1	false	0.044444444444445286	0.4362905252575795	1.3312318799748158E-10	arylesterase activity
GO:0019372	16515	15	3	1	333	1	2	false	0.04504504504504906	0.4362905252575795	2.6230574759503234E-26	lipoxygenase pathway
GO:1901568	16515	139	3	1	8995	3	1	false	0.04565138688501423	0.4362905252575795	6.9548093244486E-311	fatty acid derivative metabolic process
GO:2000010	16515	16	3	1	346	1	3	false	0.046242774566471564	0.4362905252575795	7.052210607871588E-28	positive regulation of protein localization to cell surface
GO:1903829	16515	306	3	1	6331	1	3	false	0.048333596588217766	0.4370162691518023	0.0	positive regulation of cellular protein localization
GO:0150034	16515	309	3	1	10934	2	2	false	0.055724801399981774	0.4836912761518418	0.0	distal axon
GO:0018120	16515	3	3	1	49	1	2	false	0.06122448979591899	0.4976803304227887	5.427702996092057E-5	peptidyl-arginine ADP-ribosylation
GO:0001764	16515	144	3	1	2251	1	2	false	0.06397156819189492	0.4976803304227887	1.077219654036956E-231	neuron migration
GO:2000008	16515	37	3	1	518	1	2	false	0.0714285714285666	0.4976803304227887	1.907708101783963E-57	regulation of protein localization to cell surface
GO:0042177	16515	127	3	1	1742	1	4	false	0.07290470723304172	0.4976803304227887	8.140765499303084E-197	negative regulation of protein catabolic process
GO:0016757	16515	214	3	1	2841	1	1	false	0.0753255895812002	0.4976803304227887	0.0	transferase activity, transferring glycosyl groups
GO:0048008	16515	50	3	1	663	1	1	false	0.07541478129714606	0.4976803304227887	1.70050706481535E-76	platelet-derived growth factor receptor signaling pathway
GO:0051129	16515	622	3	1	8126	1	3	false	0.076544425301623	0.4976803304227887	0.0	negative regulation of cellular component organization
GO:0080135	16515	675	3	1	8569	1	3	false	0.07877231882385485	0.4976803304227887	0.0	regulation of cellular response to stress
GO:0031103	16515	40	3	1	503	1	3	false	0.07952286282307917	0.4976803304227887	3.4732770083301973E-60	axon regeneration
GO:0031012	16515	448	3	1	10934	2	2	false	0.08027102103593366	0.4976803304227887	0.0	extracellular matrix
GO:1903034	16515	142	3	1	1658	1	2	false	0.08564535585039845	0.5061850569025046	8.909184640990416E-210	regulation of response to wounding
GO:0031345	16515	157	3	1	1798	1	3	false	0.08731924360408617	0.5061850569025046	1.3031687171824176E-230	negative regulation of cell projection organization
GO:0032102	16515	305	3	1	3240	1	3	false	0.09413580246904411	0.5061850569025046	0.0	negative regulation of response to external stimulus
GO:0044297	16515	538	3	1	10934	2	1	false	0.09599184791387681	0.5061850569025046	0.0	cell body
GO:0040012	16515	891	3	1	9059	1	2	false	0.09835522684620593	0.5061850569025046	0.0	regulation of locomotion
GO:0006690	16515	94	3	1	934	1	2	false	0.10064239828689844	0.5061850569025046	8.465362205100822E-132	icosanoid metabolic process
GO:0051270	16515	896	3	1	8723	1	3	false	0.10271695517626535	0.5061850569025046	0.0	regulation of cellular component movement
GO:0051961	16515	271	3	1	2625	1	4	false	0.10323809523812395	0.5061850569025046	0.0	negative regulation of nervous system development
GO:0045596	16515	593	3	1	5689	1	4	false	0.10423624538581006	0.5061850569025046	0.0	negative regulation of cell differentiation
GO:0003956	16515	4	3	1	37	1	1	false	0.10810810810810795	0.5061850569025046	1.5141191611779858E-5	NAD(P)+-protein-arginine ADP-ribosyltransferase activity
GO:0051093	16515	798	3	1	7314	1	3	false	0.10910582444627066	0.5061850569025046	0.0	negative regulation of developmental process
GO:0048678	16515	66	3	1	602	1	1	false	0.10963455149501251	0.5061850569025046	7.750702815430719E-90	response to axon injury
GO:0042176	16515	371	3	1	3259	1	3	false	0.11383860079786708	0.5146453411070241	0.0	regulation of protein catabolic process
GO:0031330	16515	223	3	1	3652	2	4	false	0.11841194613346934	0.5189446893927988	0.0	negative regulation of cellular catabolic process
GO:0005576	16515	681	3	1	10934	2	1	false	0.12069177159392683	0.5189446893927988	0.0	extracellular region
GO:0009636	16515	467	3	1	3829	1	1	false	0.1219639592582154	0.5189446893927988	0.0	response to toxic substance
GO:0051241	16515	1010	3	1	7773	1	3	false	0.12993696127577806	0.5205631947822261	0.0	negative regulation of multicellular organismal process
GO:0044248	16515	2055	3	2	8923	3	2	false	0.13465671604800591	0.5205631947822261	0.0	cellular catabolic process
GO:0052689	16515	135	3	1	1001	1	1	false	0.13486513486514437	0.5205631947822261	3.048696003466405E-171	carboxylic ester hydrolase activity
GO:0010721	16515	285	3	1	2105	1	3	false	0.1353919239904658	0.5205631947822261	0.0	negative regulation of cell development
GO:0009895	16515	278	3	1	3950	2	3	false	0.13582275275569541	0.5205631947822261	0.0	negative regulation of catabolic process
GO:0010977	16515	134	3	1	975	1	4	false	0.13743589743594742	0.5205631947822261	8.645481021079112E-169	negative regulation of neuron projection development
GO:0036477	16515	797	3	1	10934	2	1	false	0.1404767462114927	0.5205631947822261	0.0	somatodendritic compartment
GO:0045861	16515	306	3	1	2162	1	3	false	0.14153561517120433	0.5205631947822261	0.0	negative regulation of proteolysis
GO:0045665	16515	197	3	1	1276	1	3	false	0.15438871473359278	0.5580758053606715	1.2151284064641819E-237	negative regulation of neuron differentiation
GO:0009056	16515	2357	3	2	9406	3	1	false	0.15687845219816113	0.5580758053606715	0.0	catabolic process
GO:0050768	16515	252	3	1	1489	1	4	false	0.16924110141036067	0.588709981640482	3.417637828274547E-293	negative regulation of neurogenesis
GO:0016763	16515	37	3	1	214	1	1	false	0.17289719626168634	0.588709981640482	2.2344387359654787E-42	transferase activity, transferring pentosyl groups
GO:0060341	16515	720	3	1	4068	1	2	false	0.17699115044262173	0.588709981640482	0.0	regulation of cellular localization
GO:0019439	16515	540	3	1	5673	2	2	false	0.1813299431118984	0.588709981640482	0.0	aromatic compound catabolic process
GO:0045595	16515	1604	3	1	8813	1	3	false	0.18200385793774987	0.588709981640482	0.0	regulation of cell differentiation
GO:0000323	16515	673	3	1	3678	1	1	false	0.18297988037004675	0.588709981640482	0.0	lytic vacuole
GO:0032101	16515	863	3	1	4678	1	2	false	0.18448054724217872	0.588709981640482	0.0	regulation of response to external stimulus
GO:0030162	16515	660	3	1	3385	1	2	false	0.19497784342713625	0.6131911887491096	0.0	regulation of proteolysis
GO:1903827	16515	498	3	1	2490	1	3	false	0.19999999999996818	0.6199999999999013	0.0	regulation of cellular protein localization
GO:0006979	16515	409	3	1	3575	2	1	false	0.21575089711541973	0.6559566172390539	0.0	response to oxidative stress
GO:0031344	16515	627	3	1	2838	1	2	false	0.2209302325578225	0.6559566172390539	0.0	regulation of cell projection organization
GO:0051128	16515	2242	3	1	10141	1	2	false	0.22108273345664592	0.6559566172390539	0.0	regulation of cellular component organization
GO:0030030	16515	1456	3	1	6509	1	1	false	0.22369027500317964	0.6559566172390539	0.0	cell projection organization
GO:0050793	16515	2287	3	1	9945	1	2	false	0.22996480643445902	0.6629166708590437	0.0	regulation of developmental process
GO:0032879	16515	2429	3	1	10462	1	2	false	0.23217358057736096	0.6629166708590437	0.0	regulation of localization
GO:0006950	16515	3575	3	2	7281	2	1	false	0.24105058174855246	0.6699297872347475	0.0	response to stress
GO:0003008	16515	1482	3	1	6028	1	1	false	0.2458526874591416	0.6699297872347475	0.0	system process
GO:0032880	16515	928	3	1	3765	1	2	false	0.2464807436922732	0.6699297872347475	0.0	regulation of protein localization
GO:0051674	16515	1451	3	1	5875	1	1	false	0.2469787234045152	0.6699297872347475	0.0	localization of cell
GO:0031329	16515	772	3	1	5738	2	3	false	0.2510021444819841	0.6724378438591426	0.0	regulation of cellular catabolic process
GO:0051239	16515	2782	3	1	10089	1	2	false	0.27574586182970434	0.6906316976909943	0.0	regulation of multicellular organismal process
GO:0044255	16515	922	3	1	8924	3	2	false	0.2790583254679458	0.6906316976909943	0.0	cellular lipid metabolic process
GO:0009894	16515	925	3	1	6072	2	2	false	0.2814914269846535	0.6906316976909943	0.0	regulation of catabolic process
GO:0003824	16515	6357	3	2	11969	2	1	false	0.28206984018158265	0.6906316976909943	0.0	catalytic activity
GO:0006631	16515	321	3	1	1129	1	2	false	0.2843224092117446	0.6906316976909943	7.325902166768504E-292	fatty acid metabolic process
GO:0030163	16515	878	3	1	5628	2	3	false	0.2876969970022839	0.6906316976909943	0.0	protein catabolic process
GO:0006082	16515	1019	3	1	9265	3	3	false	0.2950207417402661	0.6906316976909943	0.0	organic acid metabolic process
GO:0016788	16515	1001	3	1	3358	1	1	false	0.29809410363316363	0.6906316976909943	0.0	hydrolase activity, acting on ester bonds
GO:0051960	16515	821	3	1	2749	1	2	false	0.2986540560206376	0.6906316976909943	0.0	regulation of nervous system development
GO:0009057	16515	1319	3	1	8030	2	2	false	0.30155412656292	0.6906316976909943	0.0	macromolecule catabolic process
GO:0051248	16515	992	3	1	6003	2	4	false	0.30321660229407227	0.6906316976909943	0.0	negative regulation of protein metabolic process
GO:0018193	16515	1150	3	1	3764	1	1	false	0.3055260361314704	0.6906316976909943	0.0	peptidyl-amino acid modification
GO:0009611	16515	602	3	1	3575	2	1	false	0.3084666648391516	0.6906316976909943	0.0	response to wounding
GO:0008152	16515	9406	3	3	13878	3	1	false	0.311307534642788	0.6906316976909943	0.0	metabolic process
GO:0044237	16515	8863	3	3	13059	3	2	false	0.31258291817970607	0.6906316976909943	0.0	cellular metabolic process
GO:0032269	16515	939	3	1	5476	2	4	false	0.31357315108346673	0.6906316976909943	0.0	negative regulation of cellular protein metabolic process
GO:0048585	16515	1457	3	1	8481	2	3	false	0.31409454651859986	0.6906316976909943	0.0	negative regulation of response to stimulus
GO:0040011	16515	1650	3	1	13878	3	1	false	0.31597343074473105	0.6906316976909943	0.0	locomotion
GO:0042995	16515	1906	3	1	10934	2	1	false	0.3182634551571402	0.6906316976909943	0.0	cell projection
GO:1901565	16515	1167	3	1	6503	2	2	false	0.326729593557793	0.7019833841786247	0.0	organonitrogen compound catabolic process
GO:0060284	16515	839	3	1	2508	1	2	false	0.33452950558254696	0.711695124621693	0.0	regulation of cell development
GO:0006629	16515	1169	3	1	8996	3	2	false	0.34140864457578435	0.7192784065334485	0.0	lipid metabolic process
GO:2000026	16515	1794	3	1	5196	1	3	false	0.345265588914855	0.7204099307165724	0.0	regulation of multicellular organismal development
GO:0050954	16515	137	3	1	388	1	1	false	0.3530927835051819	0.7297250859107094	9.021911403626958E-109	sensory perception of mechanical stimulus
GO:0007167	16515	947	3	1	2604	1	1	false	0.3636712749612888	0.7444968553452799	0.0	enzyme linked receptor protein signaling pathway
GO:0023051	16515	3308	3	1	9004	1	2	false	0.3673922701004737	0.7450852580542318	0.0	regulation of signaling
GO:0030182	16515	1250	3	1	3328	1	2	false	0.37560096153843164	0.7475556604820467	0.0	neuron differentiation
GO:0098590	16515	2390	3	1	6329	1	2	false	0.37762679728146903	0.7475556604820467	0.0	plasma membrane region
GO:0048468	16515	1897	3	1	5006	1	3	false	0.3789452656821435	0.7475556604820467	0.0	cell development
GO:0022008	16515	1450	3	1	3721	1	2	false	0.3896801934959465	0.755539484676337	0.0	neurogenesis
GO:0010646	16515	3269	3	1	8383	1	2	false	0.3899558630587546	0.755539484676337	0.0	regulation of cell communication
GO:0010975	16515	467	3	1	1149	1	3	false	0.40644038294169643	0.779043976507096	0.0	regulation of neuron projection development
GO:0006928	16515	2076	3	1	12841	3	1	false	0.41084984678198044	0.779043976507096	0.0	movement of cell or subcellular component
GO:0051172	16515	1965	3	1	8407	2	3	false	0.4128574069046822	0.779043976507096	0.0	negative regulation of nitrogen compound metabolic process
GO:0080134	16515	1277	3	1	5300	2	2	false	0.4238675862633964	0.790843419039662	0.0	regulation of response to stress
GO:0120035	16515	617	3	1	1447	1	2	false	0.4263994471319837	0.790843419039662	0.0	regulation of plasma membrane bounded cell projection organization
GO:0005773	16515	3678	3	1	8452	1	2	false	0.4351632749624206	0.8002578870071633	0.0	vacuole
GO:0044267	16515	4687	3	2	7022	2	2	false	0.4454894664174202	0.8093804213133513	0.0	cellular protein metabolic process
GO:0045664	16515	602	3	1	1345	1	2	false	0.4475836431225906	0.8093804213133513	0.0	regulation of neuron differentiation
GO:0050767	16515	737	3	1	1592	1	4	false	0.4629396984927175	0.8231489361709787	0.0	regulation of neurogenesis
GO:0051641	16515	2730	3	1	5875	1	1	false	0.46468085106490864	0.8231489361709787	0.0	cellular localization
GO:0044281	16515	1811	3	1	9406	3	1	false	0.4735763693187828	0.8231489361709787	0.0	small molecule metabolic process
GO:0007600	16515	388	3	1	817	1	1	false	0.4749082007343043	0.8231489361709787	1.1461051024118381E-244	sensory perception
GO:0007399	16515	1971	3	1	4127	1	1	false	0.4775866246659873	0.8231489361709787	0.0	nervous system development
GO:0033036	16515	2808	3	1	5875	1	1	false	0.47795744680895536	0.8231489361709787	0.0	macromolecule localization
GO:0010605	16515	2252	3	1	7683	2	3	false	0.5003401004041759	0.8506860797584497	0.0	negative regulation of macromolecule metabolic process
GO:0033554	16515	1926	3	1	6548	2	2	false	0.5017871806870118	0.8506860797584497	0.0	cellular response to stress
GO:1901575	16515	1956	3	1	9133	3	2	false	0.5147678385363954	0.8586562820598808	0.0	organic substance catabolic process
GO:0048666	16515	1027	3	1	1990	1	2	false	0.5160804020101041	0.8586562820598808	0.0	neuron development
GO:0061564	16515	477	3	1	915	1	1	false	0.5213114754098666	0.8586562820598808	3.141381716105017E-274	axon development
GO:0006508	16515	1639	3	1	5250	2	1	false	0.526958967242649	0.8586562820598808	0.0	proteolysis
GO:0031324	16515	2129	3	1	9593	3	4	false	0.529008779752223	0.8586562820598808	0.0	negative regulation of cellular metabolic process
GO:2000145	16515	829	3	1	1544	1	3	false	0.5369170984451738	0.8586562820598808	0.0	regulation of cell motility
GO:0050896	16515	7281	3	2	13878	3	1	false	0.5369377066449057	0.8586562820598808	0.0	response to stimulus
GO:0009966	16515	2880	3	1	5336	1	4	false	0.539730134934311	0.8586562820598808	0.0	regulation of signal transduction
GO:0043005	16515	1047	3	1	1906	1	1	false	0.54931794333664	0.8586562820598808	0.0	neuron projection
GO:0050877	16515	817	3	1	1482	1	1	false	0.5512820512820672	0.8586562820598808	0.0	nervous system process
GO:0009605	16515	2447	3	1	7281	2	1	false	0.5592411605685275	0.8586562820598808	0.0	response to external stimulus
GO:0043025	16515	472	3	1	843	1	2	false	0.5599051008303412	0.8586562820598808	2.652551411051871E-250	neuronal cell body
GO:0030426	16515	177	3	1	314	1	2	false	0.563694267515843	0.8586562820598808	8.499664012310926E-93	growth cone
GO:0007166	16515	2604	3	1	4610	1	1	false	0.5648590021697816	0.8586562820598808	0.0	cell surface receptor signaling pathway
GO:0009892	16515	2467	3	1	10162	3	3	false	0.5658426190532855	0.8586562820598808	0.0	negative regulation of metabolic process
GO:0030334	16515	777	3	1	1360	1	2	false	0.5713235294118674	0.8604815070971168	0.0	regulation of cell migration
GO:0030424	16515	602	3	1	1047	1	1	false	0.5749761222538338	0.8604815070971168	3.60013370824989E-309	axon
GO:0031175	16515	915	3	1	1533	1	2	false	0.5968688845399999	0.8773258450491337	0.0	neuron projection development
GO:0070727	16515	2015	3	1	3370	1	2	false	0.5979228486657159	0.8773258450491337	0.0	cellular macromolecule localization
GO:0032787	16515	558	3	1	923	1	1	false	0.604550379198336	0.8773258450491337	3.5374141163475025E-268	monocarboxylic acid metabolic process
GO:0051246	16515	2575	3	1	6895	2	4	false	0.6074803514880215	0.8773258450491337	0.0	regulation of protein metabolic process
GO:0032268	16515	2427	3	1	6488	2	3	false	0.6082542586839568	0.8773258450491337	0.0	regulation of cellular protein metabolic process
GO:0048869	16515	3513	3	1	13027	3	2	false	0.6104894129143742	0.8773258450491337	0.0	cellular developmental process
GO:0048583	16515	3777	3	1	9953	2	2	false	0.6149830247115128	0.8779691865947254	0.0	regulation of response to stimulus
GO:0019538	16515	5250	3	2	8935	3	3	false	0.6300362904048815	0.8935808824696685	0.0	protein metabolic process
GO:0003950	16515	24	3	1	37	1	1	false	0.6486486486486499	0.9140049140049158	2.80704330956243E-10	NAD+ ADP-ribosyltransferase activity
GO:0048870	16515	1451	3	1	2148	1	3	false	0.675512104283355	0.945716945996697	0.0	cell motility
GO:0048523	16515	4164	3	1	12864	3	3	false	0.6906991022846116	0.9533292699992717	0.0	negative regulation of cellular process
GO:0007275	16515	4343	3	1	6284	1	2	false	0.6911203055396322	0.9533292699992717	0.0	multicellular organism development
GO:0016740	16515	2841	3	1	6357	2	1	false	0.6941291458980873	0.9533292699992717	0.0	transferase activity
GO:0007169	16515	663	3	1	947	1	1	false	0.7001055966206824	0.9554900280923778	2.243481396692591E-250	transmembrane receptor protein tyrosine kinase signaling pathway
GO:0048519	16515	4686	3	1	13878	3	2	false	0.7094629446470648	0.9594694178334445	0.0	negative regulation of biological process
GO:0006509	16515	42	3	1	59	1	1	false	0.7118644067796523	0.9594694178334445	3.603488425435259E-15	membrane protein ectodomain proteolysis
GO:0007165	16515	4610	3	1	12851	3	5	false	0.736323000312838	0.9600061995222989	0.0	signal transduction
GO:0023052	16515	5095	3	1	13878	3	1	false	0.746549279549942	0.9600061995222989	0.0	signaling
GO:0051171	16515	4412	3	1	8635	2	2	false	0.7608530071714643	0.9600061995222989	0.0	regulation of nitrogen compound metabolic process
GO:0032502	16515	5265	3	1	13878	3	1	false	0.7609849240888042	0.9600061995222989	0.0	developmental process
GO:0048518	16515	5275	3	1	13878	3	2	false	0.76181656941211	0.9600061995222989	0.0	positive regulation of biological process
GO:0071944	16515	5612	3	1	10934	2	1	false	0.7631083725987806	0.9600061995222989	0.0	cell periphery
GO:1901564	16515	6170	3	2	9003	3	2	false	0.7652867706170416	0.9600061995222989	0.0	organonitrogen compound metabolic process
GO:0043412	16515	3949	3	1	7606	2	1	false	0.768859734420933	0.9600061995222989	0.0	macromolecule modification
GO:0005737	16515	6076	3	1	11683	2	2	false	0.7696903841589504	0.9600061995222989	0.0	cytoplasm
GO:0042221	16515	3829	3	1	7281	2	1	false	0.7752532936077461	0.9600061995222989	0.0	response to chemical
GO:0016787	16515	3358	3	1	6357	2	1	false	0.7774784920661009	0.9600061995222989	0.0	hydrolase activity
GO:0007154	16515	5113	3	1	12841	3	1	false	0.7820596415246779	0.9600061995222989	0.0	cell communication
GO:0009987	16515	12841	3	3	13878	3	1	false	0.7921516040267216	0.9600061995222989	0.0	cellular process
GO:0044238	16515	8708	3	3	9406	3	1	false	0.7934676642863485	0.9600061995222989	0.0	primary metabolic process
GO:0034613	16515	2012	3	1	2533	1	2	false	0.7943150414545266	0.9600061995222989	0.0	cellular protein localization
GO:0120025	16515	1906	3	1	2390	1	2	false	0.797489539750139	0.9600061995222989	0.0	plasma membrane bounded cell projection
GO:0031323	16515	4758	3	1	11275	3	3	false	0.8069325197174639	0.9600061995222989	0.0	regulation of cellular metabolic process
GO:0044260	16515	6589	3	2	9167	3	2	false	0.8072478355527294	0.9600061995222989	0.0	cellular macromolecule metabolic process
GO:0051179	16515	5875	3	1	13878	3	1	false	0.808261700330652	0.9600061995222989	0.0	localization
GO:0043227	16515	7507	3	1	9283	1	1	false	0.808682537973074	0.9600061995222989	0.0	membrane-bounded organelle
GO:0043231	16515	7335	3	1	9029	1	2	false	0.812382323626683	0.9600061995222989	0.0	intracellular membrane-bounded organelle
GO:0019222	16515	5105	3	1	11880	3	2	false	0.8145632003143042	0.9600061995222989	0.0	regulation of metabolic process
GO:0032501	16515	6028	3	1	13878	3	1	false	0.8190509873980014	0.9600061995222989	0.0	multicellular organismal process
GO:0016020	16515	6329	3	1	10934	2	1	false	0.8226437359952804	0.9600061995222989	0.0	membrane
GO:0060255	16515	4602	3	1	7947	2	2	false	0.8228624567333991	0.9600061995222989	0.0	regulation of macromolecule metabolic process
GO:0051716	16515	5952	3	1	13037	3	2	false	0.8395267692835545	0.9712020559563439	0.0	cellular response to stimulus
GO:0043229	16515	9004	3	1	10673	1	2	false	0.8436240981907518	0.9712020559563439	0.0	intracellular organelle
GO:0110165	16515	10934	3	2	11845	2	1	false	0.8520889902826382	0.9712020559563439	0.0	cellular anatomical entity
GO:0048731	16515	4127	3	1	4812	1	2	false	0.8576475477984249	0.9712020559563439	0.0	system development
GO:0071840	16515	6683	3	1	13878	3	1	false	0.8606764507703596	0.9712020559563439	0.0	cellular component organization or biogenesis
GO:0008150	16515	13878	3	3	14589	3	1	false	0.8607945342954457	0.9712020559563439	0.0	biological_process
GO:0005886	16515	5537	3	1	6400	1	2	false	0.8651562500031486	0.9712020559563439	0.0	plasma membrane
GO:0071704	16515	8995	3	3	9406	3	1	false	0.874545178066278	0.9712020559563439	0.0	organic substance metabolic process
GO:0016043	16515	6509	3	1	12854	3	2	false	0.8797525176564943	0.9712020559563439	0.0	cellular component organization
GO:0080090	16515	4581	3	1	8908	3	2	false	0.8854315148897298	0.9712020559563439	0.0	regulation of primary metabolic process
GO:0006725	16515	4570	3	1	8863	3	1	false	0.8863985473680458	0.9712020559563439	0.0	cellular aromatic compound metabolic process
GO:0007605	16515	122	3	1	137	1	1	false	0.8905109489051237	0.9712020559563439	2.5760280813614714E-20	sensory perception of sound
GO:0008104	16515	2531	3	1	2808	1	1	false	0.9013532763532341	0.9712020559563439	0.0	protein localization
GO:0016477	16515	1315	3	1	1451	1	1	false	0.9062715368704692	0.9712020559563439	2.5941692467191015E-195	cell migration
GO:0036211	16515	3764	3	1	5415	2	2	false	0.9070789079692957	0.9712020559563439	0.0	protein modification process
GO:0005575	16515	11845	3	2	14589	3	1	false	0.9071973142816022	0.9712020559563439	0.0	cellular_component
GO:0048856	16515	4812	3	1	5265	1	1	false	0.9139601139625344	0.9712020559563439	0.0	anatomical structure development
GO:0003674	16515	11969	3	2	14589	3	1	false	0.9148485249957446	0.9712020559563439	0.0	molecular_function
GO:0019752	16515	923	3	1	1006	1	1	false	0.9174950298205091	0.9712020559563439	7.788489199683524E-124	carboxylic acid metabolic process
GO:0043170	16515	7606	3	2	8995	3	1	false	0.9358586414192498	0.9858316756697922	0.0	macromolecule metabolic process
GO:0030154	16515	3328	3	1	3513	1	1	false	0.9473384571602879	0.9861489060074685	6.4067112836E-314	cell differentiation
GO:0050794	16515	8239	3	1	12995	3	2	false	0.9509969671442356	0.9861489060074685	0.0	regulation of cellular process
GO:0048699	16515	1380	3	1	1450	1	1	false	0.9517241379311188	0.9861489060074685	3.2946673344839256E-121	generation of neurons
GO:0050789	16515	8917	3	1	13878	3	2	false	0.9543376509749695	0.9861489060074685	0.0	regulation of biological process
GO:0006464	16515	3764	3	1	4687	2	2	false	0.9612532407508005	0.9870834661033842	0.0	cellular protein modification process
GO:0006807	16515	8339	3	2	9406	3	1	false	0.9643396074374075	0.9870834661033842	0.0	nitrogen compound metabolic process
GO:0065007	16515	9584	3	1	13878	3	1	false	0.970392899401802	0.9875896147787252	0.0	biological regulation
GO:0043226	16515	9283	3	1	10934	2	1	false	0.9772116647640889	0.9875896147787252	0.0	organelle
GO:0120036	16515	1437	3	1	1456	1	1	false	0.9869505494513129	0.9875896147787252	1.0870553178834464E-43	plasma membrane bounded cell projection organization
GO:0043436	16515	1006	3	1	1019	1	1	false	0.9872423945044301	0.9875896147787252	5.264971687837605E-30	oxoacid metabolic process
GO:0005622	16515	10525	3	1	11845	2	1	false	0.9875896147787252	0.9875896147787252	0.0	intracellular
GO:0000000	16515	14589	3	3	0	0	0	true	1.0	1.0	1.0	Gene Ontology
GO:0102007	16515	3	3	1	3	1	1	true	1.0	1.0	1.0	acyl-L-homoserine-lactone lactonohydrolase activity
GO:0005764	16515	673	3	1	673	1	1	true	1.0	1.0	1.0	lysosome
