## Supplementary File S3 for "PIGNON: A protein-protein interaction-guided functional enrichment analysis for quantitative proteomics": table-mcl2_cluster1145-Parent-Child-Union-Benjamini-Hochberg.txt

ID	Pop.total	Pop.term	Study.total	Study.term	Pop.family	Study.family	nparents	is.trivial	p	p.adjusted	p.min	name
GO:0070390	16515	5	3	2	6237	2	2	false	5.142190303610282E-7	1.0438646316328873E-4	1.2735001863002114E-17	transcription export complex 2
GO:0044615	16515	12	3	2	4639	2	2	false	6.135059999466706E-6	6.227085899458706E-4	4.891346196722411E-36	nuclear pore nuclear basket
GO:0005643	16515	86	3	2	4885	2	2	false	3.063918109978567E-4	0.01812702320959366	2.943093059755601E-187	nuclear pore
GO:0031023	16515	125	3	2	6588	2	3	false	3.57182723341747E-4	0.01812702320959366	2.784338380726439E-268	microtubule organizing center organization
GO:0051236	16515	181	3	2	4806	2	2	false	0.0014108275165915824	0.057279597173618246	0.0	establishment of RNA localization
GO:0051301	16515	649	3	2	12841	2	1	false	0.0025506791548855936	0.08629797807362925	0.0	cell division
GO:0005635	16515	446	3	2	6747	2	3	false	0.004360515380538617	0.09435053536923306	0.0	nuclear envelope
GO:0005815	16515	738	3	2	10934	2	2	false	0.004549937510376804	0.09435053536923306	0.0	microtubule organizing center
GO:0007017	16515	896	3	2	12841	2	1	false	0.004863704435801931	0.09435053536923306	0.0	microtubule-based process
GO:0032795	16515	4	3	1	821	1	1	false	0.004872107186355904	0.09435053536923306	5.3212912130004866E-11	heterotrimeric G-protein binding
GO:0006403	16515	209	3	2	2808	2	1	false	0.00551531224845801	0.09435053536923306	2.7E-322	RNA localization
GO:0015931	16515	199	3	2	2500	2	2	false	0.0063068427370753626	0.09435053536923306	8.366965467777354E-301	nucleobase-containing compound transport
GO:0007098	16515	116	3	2	1442	2	2	false	0.006419875240743085	0.09435053536923306	1.430067185008574E-174	centrosome cycle
GO:0000109	16515	11	3	1	3376	2	2	false	0.006506933473740211	0.09435053536923306	6.249014642437268E-32	nucleotide-excision repair complex
GO:0031975	16515	1126	3	2	10934	2	1	false	0.010596745285525186	0.14340928619744087	0.0	envelope
GO:0022402	16515	1438	3	2	12841	2	2	false	0.012532906060914893	0.1590112456478577	0.0	cell cycle process
GO:1990391	16515	33	3	1	4639	2	1	false	0.014178123658767522	0.16273022751945365	9.913513520368213E-85	DNA repair complex
GO:0007049	16515	1553	3	2	12841	2	1	false	0.014618381881745642	0.16273022751945365	0.0	cell cycle
GO:0031967	16515	1126	3	2	9029	2	3	false	0.015540311131677288	0.16273022751945365	0.0	organelle envelope
GO:0035869	16515	88	3	1	10934	2	2	false	0.016032534730980656	0.16273022751945365	1.0190585374674722E-221	ciliary transition zone
GO:0005814	16515	610	3	2	4526	2	2	false	0.01813902730201967	0.17454858125535996	0.0	centriole
GO:0000715	16515	22	3	1	1163	1	2	false	0.018916595012896154	0.17454858125535996	4.952344081104266E-47	nucleotide-excision repair, DNA damage recognition
GO:0031683	16515	20	3	1	821	1	1	false	0.024360535931779503	0.21483187977666607	1.5869871984810547E-40	G-protein beta/gamma-subunit complex binding
GO:0008092	16515	957	3	2	5904	2	1	false	0.026251292921171832	0.21483187977666607	0.0	cytoskeletal protein binding
GO:0022406	16515	171	3	1	12841	2	1	false	0.026457128051313554	0.21483187977666607	0.0	membrane docking
GO:0051302	16515	151	3	1	8331	2	2	false	0.03592376813916052	0.2804817281634456	0.0	regulation of cell division
GO:0007099	16515	34	3	1	1439	2	3	false	0.046712821162175164	0.3512112109600577	1.8481552335324702E-69	centriole replication
GO:0006903	16515	418	3	1	12903	2	3	false	0.06374409064127819	0.46214465714926684	0.0	vesicle targeting
GO:0006294	16515	28	3	1	338	1	2	false	0.08284023668638209	0.5509175701346503	1.4924468661534479E-41	nucleotide-excision repair, preincision complex assembly
GO:0090148	16515	167	3	1	1951	1	1	false	0.08559712967708667	0.5509175701346503	7.609672645238063E-247	membrane fission
GO:0051298	16515	64	3	1	1438	2	2	false	0.08706130353863198	0.5509175701346503	4.215717120503981E-113	centrosome duplication
GO:0098534	16515	37	3	1	813	2	2	false	0.08900320530302261	0.5509175701346503	6.708146557004631E-65	centriole assembly
GO:0007010	16515	1441	3	2	4814	2	1	false	0.08955802864257861	0.5509175701346503	0.0	cytoskeleton organization
GO:0097733	16515	98	3	1	1051	1	2	false	0.09324452901999614	0.5567246879723298	7.674605890346248E-141	photoreceptor cell cilium
GO:0032465	16515	79	3	1	817	1	3	false	0.09669522643818126	0.5579916829631523	3.7931370877683024E-112	regulation of cytokinesis
GO:0012505	16515	3456	3	2	10934	2	3	false	0.09988571158252003	0.5579916829631523	0.0	endomembrane system
GO:0043167	16515	2941	3	2	9221	2	1	false	0.10170291758441691	0.5579916829631523	0.0	ion binding
GO:0032504	16515	704	3	1	6150	1	2	false	0.11447154471559436	0.6027626639323285	0.0	multicellular organism reproduction
GO:0035082	16515	338	3	1	2681	1	3	false	0.12607236105934883	0.6027626639323285	0.0	axoneme assembly
GO:0051704	16515	905	3	1	13878	2	1	false	0.12617415293451653	0.6027626639323285	0.0	multi-organism process
GO:1905349	16515	338	3	1	2668	1	2	false	0.1266866566718933	0.6027626639323285	0.0	ciliary transition zone assembly
GO:0044782	16515	353	3	1	5329	2	2	false	0.12810633865228363	0.6027626639323285	0.0	cilium organization
GO:0005929	16515	647	3	1	9587	2	3	false	0.13042648445339042	0.6027626639323285	0.0	cilium
GO:0006259	16515	942	3	1	7103	1	2	false	0.1326200197101316	0.6027626639323285	0.0	DNA metabolic process
GO:0005509	16515	635	3	2	1729	2	1	false	0.13474859691951632	0.6027626639323285	0.0	calcium ion binding
GO:0015631	16515	354	3	2	957	2	1	false	0.13658661350190696	0.6027626639323285	5.238274028515363E-273	tubulin binding
GO:0032991	16515	4639	3	2	11845	2	1	false	0.15336337349872545	0.6433048269899787	0.0	protein-containing complex
GO:0003006	16515	848	3	1	5486	1	2	false	0.15457528253737063	0.6433048269899787	0.0	developmental process involved in reproduction
GO:0044877	16515	821	3	1	9221	2	1	false	0.1701531988321942	0.6433048269899787	0.0	protein-containing complex binding
GO:0000003	16515	1253	3	1	13878	2	1	false	0.17242778495392852	0.6433048269899787	0.0	reproduction
GO:0022414	16515	1253	3	1	13878	2	2	false	0.17242778495392852	0.6433048269899787	0.0	reproductive process
GO:0099111	16515	440	3	1	4764	2	2	false	0.17620607209901132	0.6433048269899787	0.0	microtubule-based transport
GO:0071824	16515	302	3	1	1711	1	1	false	0.17650496785509426	0.6433048269899787	0.0	protein-DNA complex subunit organization
GO:0030031	16515	584	3	1	3268	1	2	false	0.17870257037937518	0.6433048269899787	0.0	cell projection assembly
GO:0051179	16515	5875	3	2	13878	2	1	false	0.1791922991130472	0.6433048269899787	0.0	localization
GO:0099118	16515	358	3	1	1952	1	2	false	0.18340163934429038	0.6433048269899787	0.0	microtubule-based protein transport
GO:0000910	16515	163	3	1	1639	2	3	false	0.18906596758952463	0.6433048269899787	8.826736767311948E-230	cytokinesis
GO:0005773	16515	3678	3	2	8452	2	2	false	0.1893379910104127	0.6433048269899787	0.0	vacuole
GO:0005856	16515	1977	3	2	4526	2	1	false	0.19074821229340938	0.6433048269899787	0.0	cytoskeleton
GO:0097730	16515	128	3	1	647	1	1	false	0.19783616692429487	0.6433048269899787	4.413551942134972E-139	non-motile cilium
GO:0140056	16515	162	3	1	814	1	2	false	0.19901719901715267	0.6433048269899787	1.0926792086233679E-175	organelle localization by membrane tethering
GO:0006289	16515	106	3	1	517	1	1	false	0.20502901353964853	0.6433048269899787	2.877913360346879E-113	nucleotide-excision repair
GO:0000226	16515	727	3	2	1603	2	2	false	0.20552989362196394	0.6433048269899787	0.0	microtubule cytoskeleton organization
GO:0036064	16515	125	3	1	1130	2	2	false	0.20908941266860717	0.6433048269899787	5.42481356598006E-170	ciliary basal body
GO:0005634	16515	3375	3	2	7335	2	1	false	0.21167902750705916	0.6433048269899787	0.0	nucleus
GO:0071705	16515	2183	3	2	4702	2	1	false	0.21549421007885589	0.6433048269899787	0.0	nitrogen compound transport
GO:0031503	16515	549	3	1	2531	1	1	false	0.21691031212953385	0.6433048269899787	0.0	protein-containing complex localization
GO:0033036	16515	2808	3	2	5875	2	1	false	0.22840084324133064	0.6433048269899787	0.0	macromolecule localization
GO:0071840	16515	6683	3	2	13878	2	1	false	0.23187581903376142	0.6433048269899787	0.0	cellular component organization or biogenesis
GO:0005623	16515	1465	3	1	11845	2	1	false	0.23207394738811127	0.6433048269899787	0.0	cell
GO:0070911	16515	25	3	1	106	1	1	false	0.23584905660377725	0.6433048269899787	7.844540176315144E-25	global genome nucleotide-excision repair
GO:0097711	16515	95	3	1	402	1	2	false	0.23631840796021472	0.6433048269899787	7.347966191691886E-95	ciliary basal body-plasma membrane docking
GO:0051726	16515	1069	3	1	8439	2	2	false	0.23731441800505884	0.6433048269899787	0.0	regulation of cell cycle
GO:0043228	16515	4536	3	2	9283	2	1	false	0.23873737961927036	0.6433048269899787	0.0	non-membrane-bounded organelle
GO:0030705	16515	465	3	1	1873	1	1	false	0.24826481580340878	0.6433048269899787	0.0	cytoskeleton-dependent intracellular transport
GO:0032391	16515	37	3	1	149	1	2	false	0.24832214765101693	0.6433048269899787	7.13498998147992E-36	photoreceptor connecting cilium
GO:0043232	16515	4526	3	2	9010	2	2	false	0.2523084265592556	0.6433048269899787	0.0	intracellular non-membrane-bounded organelle
GO:0098840	16515	358	3	1	1417	1	3	false	0.2526464361328813	0.6433048269899787	0.0	protein transport along microtubule
GO:0065004	16515	263	3	1	1030	1	2	false	0.25533980582518234	0.6433048269899787	2.5660262261842738E-253	protein-DNA complex assembly
GO:0016043	16515	6509	3	2	12854	2	2	false	0.256400585566798	0.6433048269899787	0.0	cellular component organization
GO:0030990	16515	647	3	1	4639	2	1	false	0.2595135027546012	0.6433048269899787	0.0	intraciliary transport particle
GO:0070925	16515	771	3	1	5515	2	2	false	0.26007870512311754	0.6433048269899787	0.0	organelle assembly
GO:0071944	16515	5612	3	2	10934	2	1	false	0.26341440040921293	0.6433048269899787	0.0	cell periphery
GO:0051656	16515	691	3	1	4820	2	2	false	0.2661951008234395	0.6433048269899787	0.0	establishment of organelle localization
GO:0005737	16515	6076	3	2	11683	2	2	false	0.27045341452748134	0.6437632135306565	0.0	cytoplasm
GO:0071942	16515	3	3	1	11	1	1	false	0.27272727272727315	0.6437632135306565	0.006060606060606057	XPC complex
GO:0051649	16515	801	3	1	5310	2	3	false	0.2789640872062485	0.6493928294811868	0.0	establishment of localization in cell
GO:0071702	16515	2495	3	2	4702	2	1	false	0.2815101920903667	0.6493928294811868	0.0	organic substance transport
GO:0033554	16515	1926	3	1	6548	1	2	false	0.294135613927245	0.6612072783640566	0.0	cellular response to stress
GO:0051640	16515	807	3	1	2730	1	1	false	0.295604395603829	0.6612072783640566	0.0	organelle localization
GO:0006928	16515	2076	3	1	12841	2	1	false	0.2972127829431051	0.6612072783640566	0.0	movement of cell or subcellular component
GO:0061512	16515	353	3	1	1178	1	1	false	0.2996604414260749	0.6612072783640566	1.681023134525E-311	protein localization to cilium
GO:0046907	16515	1873	3	1	11294	2	3	false	0.304189793287323	0.6639841724443717	0.0	intracellular transport
GO:0048193	16515	665	3	1	2128	1	1	false	0.31249999999983424	0.6739330024497474	0.0	Golgi vesicle transport
GO:0042995	16515	1906	3	1	10934	2	1	false	0.3182634551571402	0.6739330024497474	0.0	cell projection
GO:0005730	16515	890	3	1	5098	2	2	false	0.31870723268559487	0.6739330024497474	0.0	nucleolus
GO:0060271	16515	338	3	1	1013	1	8	false	0.33366238894390104	0.6939898372651645	2.7992624423356037E-279	cilium assembly
GO:0016020	16515	6329	3	2	10934	2	1	false	0.3350295766107691	0.6939898372651645	0.0	membrane
GO:0015630	16515	1194	3	2	1977	2	1	false	0.3646289618051715	0.7476735277419173	0.0	microtubule cytoskeleton
GO:0043169	16515	1836	3	2	2941	2	1	false	0.3896425622260604	0.7833686440676567	0.0	cation binding
GO:0120031	16515	570	3	1	1446	1	2	false	0.3941908713689008	0.7833686440676567	0.0	plasma membrane bounded cell projection assembly
GO:0030030	16515	1456	3	1	6509	2	1	false	0.397369893868878	0.7833686440676567	0.0	cell projection organization
GO:0042073	16515	344	3	1	856	1	4	false	0.4018691588786256	0.7833686440676567	1.204155483386331E-249	intraciliary transport
GO:0007018	16515	540	3	1	2358	2	2	false	0.4056456810474773	0.7833686440676567	0.0	microtubule-based movement
GO:0051276	16515	1114	3	1	4814	2	1	false	0.4093038941833995	0.7833686440676567	0.0	chromosome organization
GO:0005515	16515	5904	3	2	9221	2	1	false	0.40993045912445397	0.7833686440676567	0.0	protein binding
GO:0010389	16515	188	3	1	452	1	3	false	0.4159292035398232	0.7833686440676567	1.3873656909454566E-132	regulation of G2/M transition of mitotic cell cycle
GO:0006974	16515	813	3	1	1926	1	1	false	0.4221183800622416	0.7833686440676567	0.0	cellular response to DNA damage stimulus
GO:0048285	16515	1165	3	1	4814	2	1	false	0.4254778918499691	0.7833686440676567	0.0	organelle fission
GO:0006281	16515	517	3	1	1201	1	2	false	0.4304746044962485	0.7833686440676567	0.0	DNA repair
GO:0000086	16515	239	3	1	554	1	2	false	0.4314079422383343	0.7833686440676567	9.25557454750491E-164	G2/M transition of mitotic cell cycle
GO:1902749	16515	204	3	1	472	1	2	false	0.43220338983043133	0.7833686440676567	1.7190669391545322E-139	regulation of cell cycle G2/M phase transition
GO:0044839	16515	257	3	1	577	1	1	false	0.445407279029405	0.8001564393183117	1.8993121316384521E-171	cell cycle G2/M phase transition
GO:0043933	16515	1711	3	1	6509	2	1	false	0.4566644189757515	0.813183132035768	0.0	protein-containing complex subunit organization
GO:0007346	16515	635	3	1	1360	1	2	false	0.4669117647059298	0.8242007672635109	0.0	regulation of mitotic cell cycle
GO:0006886	16515	1362	3	1	2870	1	3	false	0.47456445993091895	0.8293326852994635	0.0	intracellular protein transport
GO:0090304	16515	3833	3	1	8019	1	2	false	0.4779897742858977	0.8293326852994635	0.0	nucleic acid metabolic process
GO:0006950	16515	3575	3	1	7281	1	1	false	0.4910039829684965	0.8373778630246757	0.0	response to stress
GO:0065003	16515	1426	3	1	2900	1	2	false	0.49172413793162234	0.8373778630246757	0.0	protein-containing complex assembly
GO:0006139	16515	4384	3	1	8848	1	5	false	0.49547920433637904	0.8373778630246757	0.0	nucleobase-containing compound metabolic process
GO:1901990	16515	396	3	1	792	1	3	false	0.4999999999999138	0.8373778630246757	1.354574985302177E-237	regulation of mitotic cell cycle phase transition
GO:0061024	16515	1951	3	1	6509	2	1	false	0.5096665361329968	0.8373778630246757	0.0	membrane organization
GO:0046483	16515	4528	3	1	8863	1	1	false	0.5108879611877025	0.8373778630246757	0.0	heterocycle metabolic process
GO:1901987	16515	426	3	1	830	1	2	false	0.5132530120479899	0.8373778630246757	6.750273269018629E-249	regulation of cell cycle phase transition
GO:0006725	16515	4570	3	1	8863	1	1	false	0.5156267629462289	0.8373778630246757	0.0	cellular aromatic compound metabolic process
GO:0007283	16515	448	3	1	858	1	2	false	0.5221445221447325	0.8412328412331801	4.429377058526753E-257	spermatogenesis
GO:0044772	16515	540	3	1	1022	1	2	false	0.5283757338553855	0.8422482976661327	4.620391845093913E-306	mitotic cell cycle phase transition
GO:1901360	16515	4777	3	1	8995	1	1	false	0.5310728182328325	0.8422482976661327	0.0	organic cyclic compound metabolic process
GO:0006996	16515	4814	3	2	6509	2	1	false	0.5469657491843531	0.8432140055328252	0.0	organelle organization
GO:0019953	16515	687	3	1	1253	1	2	false	0.5482841181164466	0.8432140055328252	0.0	sexual reproduction
GO:0043005	16515	1047	3	1	1906	1	1	false	0.54931794333664	0.8432140055328252	0.0	neuron projection
GO:0034641	16515	5039	3	1	9147	1	2	false	0.5508910025088619	0.8432140055328252	0.0	cellular nitrogen compound metabolic process
GO:0048609	16515	698	3	1	1253	1	2	false	0.5570630486829465	0.8432140055328252	0.0	multicellular organismal reproductive process
GO:0008017	16515	265	3	2	354	2	1	false	0.559850194459148	0.8432140055328252	4.169266417251734E-86	microtubule binding
GO:0051650	16515	503	3	1	897	1	3	false	0.560758082497199	0.8432140055328252	2.696098455078724E-266	establishment of vesicle localization
GO:0005813	16515	560	3	2	738	2	2	false	0.5755406265051445	0.8590790233863553	2.5063700121632144E-176	centrosome
GO:0033365	16515	1178	3	1	2012	1	1	false	0.5854870775346548	0.8667836949763874	0.0	protein localization to organelle
GO:0031974	16515	3948	3	1	10934	2	1	false	0.5917966410028784	0.8667836949763874	0.0	membrane-enclosed lumen
GO:0005488	16515	9221	3	2	11969	2	1	false	0.5935119881858022	0.8667836949763874	0.0	binding
GO:0048199	16515	405	3	1	676	1	2	false	0.5991124260355654	0.8687130177515698	6.523698570797862E-197	vesicle targeting, to, from or within Golgi
GO:0098590	16515	2390	3	1	6329	2	2	false	0.6126887369938022	0.8789679772263201	0.0	plasma membrane region
GO:0032502	16515	5265	3	1	13878	2	1	false	0.6148445949070811	0.8789679772263201	0.0	developmental process
GO:0045184	16515	1978	3	1	5129	2	2	false	0.6226205550422915	0.8813087096241327	0.0	establishment of protein localization
GO:0022607	16515	2668	3	1	6683	2	2	false	0.6391015761751991	0.8813087096241327	0.0	cellular component assembly
GO:0051028	16515	145	3	2	181	2	1	false	0.6408839779005704	0.8813087096241327	8.233208751064726E-39	mRNA transport
GO:0044770	16515	577	3	1	1438	2	1	false	0.6416677071204717	0.8813087096241327	0.0	cell cycle phase transition
GO:0051648	16515	518	3	1	807	1	1	false	0.6418835192070529	0.8813087096241327	8.105257218839552E-228	vesicle localization
GO:0044703	16515	843	3	1	1312	1	2	false	0.6425304878047864	0.8813087096241327	0.0	multi-organism reproductive process
GO:0043227	16515	7507	3	2	9283	2	1	false	0.6539507789273495	0.8849566072247044	0.0	membrane-bounded organelle
GO:0005575	16515	11845	3	2	14589	2	1	false	0.6591923897048987	0.8849566072247044	0.0	cellular_component
GO:0043231	16515	7335	3	2	9029	2	2	false	0.6599481570113728	0.8849566072247044	0.0	intracellular membrane-bounded organelle
GO:0051234	16515	4792	3	2	5875	2	1	false	0.6652749440408866	0.8849566072247044	0.0	establishment of localization
GO:0043233	16515	3948	3	1	9283	2	2	false	0.6697388258474452	0.8849566072247044	0.0	organelle lumen
GO:0003674	16515	11969	3	2	14589	2	1	false	0.6730667995212539	0.8849566072247044	0.0	molecular_function
GO:0044085	16515	2890	3	1	6683	2	1	false	0.6779129683640159	0.8849566072247044	0.0	cellular component biogenesis
GO:0032501	16515	6028	3	1	13878	2	1	false	0.6800651759953393	0.8849566072247044	0.0	multicellular organismal process
GO:0070013	16515	3948	3	1	9004	2	2	false	0.6847134177537803	0.8853300879236777	0.0	intracellular organelle lumen
GO:0034622	16515	991	3	1	1426	1	1	false	0.6949509116407051	0.886795724481822	0.0	cellular protein-containing complex assembly
GO:0010564	16515	696	3	1	1553	2	2	false	0.6956373098963908	0.886795724481822	0.0	regulation of cell cycle process
GO:0016192	16515	2128	3	1	4702	2	1	false	0.7003767897911768	0.886795724481822	0.0	vesicle-mediated transport
GO:0051716	16515	5952	3	1	13037	2	2	false	0.7046775995641958	0.886795724481822	0.0	cellular response to stimulus
GO:0043229	16515	9004	3	2	10673	2	2	false	0.711689257491939	0.886795724481822	0.0	intracellular organelle
GO:0051641	16515	2730	3	1	5875	2	1	false	0.7134757568553679	0.886795724481822	0.0	cellular localization
GO:0044260	16515	6589	3	1	9167	1	2	false	0.7187738627761757	0.886795724481822	0.0	cellular macromolecule metabolic process
GO:0043226	16515	9283	3	2	10934	2	1	false	0.7207945543817764	0.886795724481822	0.0	organelle
GO:0005886	16515	5537	3	2	6400	2	2	false	0.7484771057987615	0.9066407934452643	0.0	plasma membrane
GO:0001578	16515	363	3	1	727	2	1	false	0.7496561210452042	0.9066407934452643	4.791460585513317E-218	microtubule bundle formation
GO:0007276	16515	580	3	1	773	1	2	false	0.7503234152650463	0.9066407934452643	6.572703527412539E-188	gamete generation
GO:0050896	16515	7281	3	1	13878	2	1	false	0.7740539987858934	0.9297808387783216	0.0	response to stimulus
GO:0005622	16515	10525	3	2	11845	2	1	false	0.7895315334192725	0.9353448275864424	0.0	intracellular
GO:0034613	16515	2012	3	1	2533	1	2	false	0.7943150414545266	0.9353448275864424	0.0	cellular protein localization
GO:0097731	16515	102	3	1	128	1	1	false	0.7968749999999915	0.9353448275864424	1.0055047661638002E-27	9+0 non-motile cilium
GO:0120025	16515	1906	3	1	2390	1	2	false	0.797489539750139	0.9353448275864424	0.0	plasma membrane bounded cell projection
GO:0048232	16515	465	3	1	580	1	1	false	0.8017241379312364	0.9353448275864424	8.698010733899691E-125	male gamete generation
GO:0050657	16515	181	3	2	199	2	1	false	0.8268615806304179	0.9567445604333492	5.903810043998575E-26	nucleic acid transport
GO:0097712	16515	338	3	1	405	1	2	false	0.8345679012347166	0.9567445604333492	2.3713088587117477E-78	vesicle targeting, trans-Golgi to periciliary membrane compartment
GO:0070727	16515	2015	3	1	3370	2	2	false	0.8384053241583402	0.9567445604333492	0.0	cellular macromolecule localization
GO:0043170	16515	7606	3	1	8995	1	1	false	0.8455808782695051	0.9567445604333492	0.0	macromolecule metabolic process
GO:0110165	16515	10934	3	2	11845	2	1	false	0.8520889902826382	0.9567445604333492	0.0	cellular anatomical entity
GO:0031981	16515	2789	3	1	4497	2	2	false	0.8557976966857668	0.9567445604333492	0.0	nuclear lumen
GO:0009987	16515	12841	3	2	13878	2	1	false	0.8561333170471993	0.9567445604333492	0.0	cellular process
GO:0050794	16515	8239	3	1	12995	2	2	false	0.8660714333304281	0.9567445604333492	0.0	regulation of cellular process
GO:0000278	16515	993	3	1	1553	2	2	false	0.8701216800211187	0.9567445604333492	0.0	mitotic cell cycle
GO:0050789	16515	8917	3	1	13878	2	2	false	0.8722301361263364	0.9567445604333492	0.0	regulation of biological process
GO:0140014	16515	993	3	1	1122	1	2	false	0.8850267379677389	0.9567445604333492	3.7397162116333345E-173	mitotic nuclear division
GO:0006807	16515	8339	3	1	9406	1	1	false	0.8865617690907434	0.9567445604333492	0.0	nitrogen compound metabolic process
GO:0046872	16515	1729	3	2	1836	2	1	false	0.8868087834594549	0.9567445604333492	1.6689959932889248E-176	metal ion binding
GO:0008152	16515	9406	3	1	13878	2	1	false	0.8961792902955413	0.9567445604333492	0.0	metabolic process
GO:0044237	16515	8863	3	1	13059	2	2	false	0.8967759585791586	0.9567445604333492	0.0	cellular metabolic process
GO:0065007	16515	9584	3	1	13878	2	1	false	0.9042804921127321	0.9567445604333492	0.0	biological regulation
GO:1903047	16515	993	3	1	1438	2	2	false	0.9043847143297429	0.9567445604333492	0.0	mitotic cell cycle process
GO:0008150	16515	13878	3	2	14589	2	1	false	0.904901259129079	0.9567445604333492	0.0	biological_process
GO:0010970	16515	435	3	1	470	1	2	false	0.9255319148939911	0.9687411632484545	1.1339005228704009E-53	transport along microtubule
GO:0044238	16515	8708	3	1	9406	1	1	false	0.9257920476364541	0.9687411632484545	0.0	primary metabolic process
GO:0015031	16515	1899	3	1	2008	1	2	false	0.945717131473267	0.982448724308747	2.850273740397961E-183	protein transport
GO:0015833	16515	1929	3	1	2495	2	2	false	0.9486077206506403	0.982448724308747	0.0	peptide transport
GO:0071704	16515	8995	3	1	9406	1	1	false	0.9563044864969051	0.982448724308747	0.0	organic substance metabolic process
GO:0006810	16515	4702	3	2	4792	2	1	false	0.9627862864732899	0.982448724308747	1.9528703698435357E-193	transport
GO:0000280	16515	1122	3	1	1165	1	1	false	0.9630901287558652	0.982448724308747	1.861771880780646E-79	nuclear division
GO:0035735	16515	338	3	1	344	1	2	false	0.9825581395349285	0.9903005002737227	4.5396339318740405E-13	intraciliary transport involved in cilium assembly
GO:0120036	16515	1437	3	1	1456	1	1	false	0.9869505494513129	0.9903005002737227	1.0870553178834464E-43	plasma membrane bounded cell projection organization
GO:0042886	16515	1950	3	1	2183	2	1	false	0.9886515793869122	0.9903005002737227	3.676E-321	amide transport
GO:0008104	16515	2531	3	1	2808	2	1	false	0.9903005002737227	0.9903005002737227	0.0	protein localization
GO:0000000	16515	14589	3	2	0	0	0	true	1.0	1.0	1.0	Gene Ontology
GO:0050658	16515	181	3	2	181	2	2	true	1.0	1.0	1.0	RNA transport
