## Supplementary File S3 for "PIGNON: A protein-protein interaction-guided functional enrichment analysis for quantitative proteomics": table-mcl2_cluster1146-Parent-Child-Union-Benjamini-Hochberg.txt

ID	Pop.total	Pop.term	Study.total	Study.term	Pop.family	Study.family	nparents	is.trivial	p	p.adjusted	p.min	name
GO:0042360	16515	3	3	1	4898	2	4	false	0.0012247396406872097	0.18480857935623854	5.1092947386043185E-11	vitamin E metabolic process
GO:0008431	16515	3	3	1	3343	2	3	false	0.0017942580520023158	0.18480857935623854	1.6074295674970662E-10	vitamin E binding
GO:0120009	16515	8	3	1	2118	1	2	false	0.003777148253071124	0.2593641800442172	1.0089300270334487E-22	intermembrane lipid transfer
GO:0051180	16515	28	3	1	4702	1	1	false	0.005954912803082274	0.3066780093587371	4.9568879354078084E-74	vitamin transport
GO:0009008	16515	4	3	1	523	1	3	false	0.0076481835564053595	0.3151051625239008	3.2448750856608453E-10	DNA-methyltransferase activity
GO:0044815	16515	76	3	1	4639	1	1	false	0.016382841129527276	0.4294350635814358	7.860388547133172E-168	DNA packaging complex
GO:0006266	16515	16	3	1	942	1	1	false	0.016985138004247693	0.4294350635814358	6.186360818942118E-35	DNA ligation
GO:2001022	16515	92	3	1	5155	1	4	false	0.017846750727502463	0.4294350635814358	8.404106979758346E-200	positive regulation of response to DNA damage stimulus
GO:0006307	16515	10	3	1	533	1	2	false	0.018761726078800594	0.4294350635814358	2.134898620263917E-21	DNA dealkylation involved in DNA repair
GO:0006304	16515	115	3	1	4425	1	2	false	0.02598870056497656	0.4916476489523136	6.840373001009916E-231	DNA modification
GO:0009268	16515	31	3	1	1117	1	1	false	0.027752909579219647	0.4916476489523136	4.053552602101941E-61	response to pH
GO:0010941	16515	1424	3	2	8412	2	2	false	0.02863966887100856	0.4916476489523136	0.0	regulation of cell death
GO:0060548	16515	893	3	2	4730	2	3	false	0.03561113850599539	0.5096716149341307	0.0	negative regulation of cell death
GO:0032993	16515	170	3	1	4639	1	1	false	0.03664582884236502	0.5096716149341307	8.5142828E-316	protein-DNA complex
GO:0043414	16515	284	3	1	6663	1	3	false	0.0426234428935404	0.5096716149341307	0.0	macromolecule methylation
GO:0031497	16515	117	3	1	2720	1	3	false	0.043014705882424516	0.5096716149341307	7.137265633691082E-209	chromatin assembly
GO:0001890	16515	147	3	1	3126	1	2	false	0.047024952015271355	0.5096716149341307	9.742752900141264E-257	placenta development
GO:0140097	16515	305	3	1	6357	1	1	false	0.047978606260771745	0.5096716149341307	0.0	catalytic activity, acting on DNA
GO:0007584	16515	191	3	1	3906	1	2	false	0.048899129544344166	0.5096716149341307	0.0	response to nutrient
GO:0000786	16515	68	3	1	1304	1	3	false	0.0521472392637946	0.5096716149341307	2.1266954952251026E-115	nucleosome
GO:0051054	16515	176	3	1	3125	1	4	false	0.05632000000000494	0.5096716149341307	2.4225960600807973E-293	positive regulation of DNA metabolic process
GO:0008219	16515	1921	3	2	12841	3	1	false	0.06042269482612782	0.5096716149341307	0.0	cell death
GO:0005319	16515	77	3	1	1260	1	2	false	0.0611111111111376	0.5096716149341307	2.9037964107714444E-125	lipid transporter activity
GO:0016741	16515	177	3	1	2841	1	1	false	0.06230200633585062	0.5096716149341307	5.1519296440650425E-287	transferase activity, transferring one-carbon groups
GO:0006766	16515	113	3	1	1811	1	1	false	0.062396466040855504	0.5096716149341307	5.671548437554528E-183	vitamin metabolic process
GO:0051052	16515	319	3	1	4959	1	3	false	0.06432748538003592	0.5096716149341307	0.0	regulation of DNA metabolic process
GO:0001892	16515	87	3	1	1256	1	4	false	0.06926751592353562	0.5147521572340086	1.0865045966318542E-136	embryonic placenta development
GO:0032259	16515	335	3	1	9406	2	1	false	0.06996631263374874	0.5147521572340086	0.0	methylation
GO:0048608	16515	399	3	1	4990	1	3	false	0.0799599198397888	0.567991154724017	0.0	reproductive structure development
GO:0008301	16515	177	3	1	1911	1	1	false	0.09262166405014824	0.6221773578252949	2.602554677446262E-255	DNA binding, bending
GO:0061458	16515	403	3	1	4127	1	1	false	0.0976496244244016	0.6221773578252949	0.0	reproductive system development
GO:0045739	16515	61	3	1	621	1	4	false	0.09822866344605921	0.6221773578252949	4.471302535958817E-86	positive regulation of DNA repair
GO:1901615	16515	460	3	1	8995	2	1	false	0.09966918838948899	0.6221773578252949	0.0	organic hydroxy compound metabolic process
GO:0006869	16515	277	3	1	2518	1	2	false	0.11000794281174245	0.6398781259890278	0.0	lipid transport
GO:0019842	16515	124	3	1	1120	1	1	false	0.11071428571424002	0.6398781259890278	1.4028846427522195E-168	vitamin binding
GO:0010876	16515	314	3	1	2808	1	1	false	0.11182336182332525	0.6398781259890278	0.0	lipid localization
GO:0048568	16515	399	3	1	3346	1	2	false	0.11924686192464538	0.650393913220771	0.0	embryonic organ development
GO:0009636	16515	467	3	1	3829	1	1	false	0.1219639592582154	0.650393913220771	0.0	response to toxic substance
GO:1901363	16515	3236	3	2	9221	2	1	false	0.12313282823111685	0.650393913220771	0.0	heterocyclic compound binding
GO:0097159	16515	3307	3	2	9221	2	1	false	0.12859618982611656	0.6556805037525311	0.0	organic cyclic compound binding
GO:0006259	16515	942	3	1	7103	1	2	false	0.1326200197101316	0.6556805037525311	0.0	DNA metabolic process
GO:0046983	16515	799	3	1	5904	1	1	false	0.13533197831943072	0.6556805037525311	0.0	protein dimerization activity
GO:2000781	16515	34	3	1	245	1	3	false	0.13877551020409712	0.6556805037525311	1.912785961608993E-42	positive regulation of double-strand break repair
GO:0008289	16515	670	3	1	9221	2	1	false	0.1400482629374338	0.6556805037525311	0.0	lipid binding
GO:0080135	16515	675	3	1	8569	2	3	false	0.15134802899984653	0.6775001745254968	0.0	regulation of cellular response to stress
GO:0006282	16515	115	3	1	745	1	3	false	0.1543624161073284	0.6775001745254968	1.5912161007733195E-138	regulation of DNA repair
GO:0003006	16515	848	3	1	5486	1	2	false	0.15457528253737063	0.6775001745254968	0.0	developmental process involved in reproduction
GO:0030004	16515	99	3	1	606	1	2	false	0.16336633663367353	0.6850471698111937	1.538373639539383E-116	cellular monovalent inorganic cation homeostasis
GO:2001020	16515	204	3	1	1239	1	2	false	0.16464891041165355	0.6850471698111937	6.72187288317118E-240	regulation of response to DNA damage stimulus
GO:0034728	16515	141	3	1	848	1	2	false	0.16627358490562955	0.6850471698111937	5.422682570250847E-165	nucleosome organization
GO:0071824	16515	302	3	1	1711	1	1	false	0.17650496785509426	0.7073885823322104	0.0	protein-DNA complex subunit organization
GO:0019725	16515	841	3	1	12869	3	3	false	0.18353273727628747	0.7073885823322104	0.0	cellular homeostasis
GO:0009991	16515	473	3	1	2447	1	1	false	0.19329791581499436	0.7073885823322104	0.0	response to extracellular stimulus
GO:0006333	16515	141	3	1	713	1	1	false	0.19775596072929155	0.7073885823322104	2.7778609116804827E-153	chromatin assembly or disassembly
GO:0045935	16515	1094	3	1	5450	1	4	false	0.2007339449542124	0.7073885823322104	0.0	positive regulation of nucleobase-containing compound metabolic process
GO:0006325	16515	713	3	1	6509	2	2	false	0.2070971090742691	0.7073885823322104	0.0	chromatin organization
GO:0055067	16515	138	3	1	652	1	2	false	0.21165644171779108	0.7073885823322104	1.8475196505399215E-145	monovalent inorganic cation homeostasis
GO:0000785	16515	1237	3	1	10934	2	2	false	0.21347671437339977	0.7073885823322104	0.0	chromatin
GO:0009790	16515	929	3	1	4343	1	1	false	0.21390743725528844	0.7073885823322104	0.0	embryo development
GO:0036094	16515	1120	3	1	9221	2	1	false	0.2281823462022756	0.7073885823322104	0.0	small molecule binding
GO:0071103	16515	256	3	1	1114	1	1	false	0.22980251346503927	0.7073885823322104	5.729062119245936E-260	DNA conformation change
GO:0051276	16515	1114	3	1	4814	1	1	false	0.23140839218997097	0.7073885823322104	0.0	chromosome organization
GO:0005623	16515	1465	3	1	11845	2	1	false	0.23207394738811127	0.7073885823322104	0.0	cell
GO:0005768	16515	865	3	1	3629	1	2	false	0.23835767429003096	0.7073885823322104	0.0	endosome
GO:0080134	16515	1277	3	1	5300	1	2	false	0.24094339622574185	0.7073885823322104	0.0	regulation of response to stress
GO:0048523	16515	4164	3	2	12864	3	3	false	0.24648355684130885	0.7073885823322104	0.0	negative regulation of cellular process
GO:0000003	16515	1253	3	1	13878	3	1	false	0.2471573889782242	0.7073885823322104	0.0	reproduction
GO:0022414	16515	1253	3	1	13878	3	2	false	0.2471573889782242	0.7073885823322104	0.0	reproductive process
GO:0005215	16515	1093	3	1	11969	3	1	false	0.24972054429638962	0.7073885823322104	0.0	transporter activity
GO:0005543	16515	409	3	1	1634	1	2	false	0.2503059975519952	0.7073885823322104	0.0	phospholipid binding
GO:0035510	16515	29	3	1	115	1	1	false	0.25217391304347947	0.7073885823322104	7.323191447117171E-28	DNA dealkylation
GO:0006306	16515	76	3	1	300	1	3	false	0.2533333333333275	0.7073885823322104	3.448180124528378E-73	DNA methylation
GO:0065004	16515	263	3	1	1030	1	2	false	0.25533980582518234	0.7073885823322104	2.5660262261842738E-253	protein-DNA complex assembly
GO:0043325	16515	27	3	1	104	1	1	false	0.25961538461537775	0.7073885823322104	1.5349812264836124E-25	phosphatidylinositol-3,4-bisphosphate binding
GO:0120013	16515	20	3	1	77	1	1	false	0.2597402597402586	0.7073885823322104	6.791288329182389E-19	lipid transfer activity
GO:0046483	16515	4528	3	2	8863	2	1	false	0.2609783119283883	0.7073885823322104	0.0	heterocycle metabolic process
GO:0048519	16515	4686	3	2	13878	3	2	false	0.2650266090557969	0.7090322268245994	0.0	negative regulation of biological process
GO:0031982	16515	2029	3	1	7507	1	1	false	0.270281071001217	0.713819238798086	0.0	vesicle
GO:1901360	16515	4777	3	2	8995	2	1	false	0.28201064930711245	0.7205124143093008	0.0	organic cyclic compound metabolic process
GO:0005770	16515	244	3	1	865	1	1	false	0.28208092485563835	0.7205124143093008	1.0840660328665757E-222	late endosome
GO:0009628	16515	1117	3	1	7281	2	1	false	0.2833082794128804	0.7205124143093008	0.0	response to abiotic stimulus
GO:0033554	16515	1926	3	1	6548	1	2	false	0.294135613927245	0.7324684812183838	0.0	cellular response to stress
GO:0051173	16515	2492	3	1	8444	1	3	false	0.29512079583070805	0.7324684812183838	0.0	positive regulation of nitrogen compound metabolic process
GO:0006775	16515	34	3	1	113	1	1	false	0.3008849557522212	0.7378845343447329	1.1837643308833217E-29	fat-soluble vitamin metabolic process
GO:2000779	16515	78	3	1	253	1	2	false	0.3083003952568964	0.7471750755637724	2.4613275766179242E-67	regulation of double-strand break repair
GO:0010604	16515	2560	3	1	7739	1	3	false	0.33079209200210213	0.7767071638019981	0.0	positive regulation of macromolecule metabolic process
GO:0006334	16515	102	3	1	308	1	3	false	0.3311688311688106	0.7767071638019981	2.380704548457453E-84	nucleosome assembly
GO:0031410	16515	2016	3	1	6076	1	2	false	0.33179723502221276	0.7767071638019981	0.0	cytoplasmic vesicle
GO:0044281	16515	1811	3	1	9406	2	1	false	0.34801951495834704	0.8021137533028277	0.0	small molecule metabolic process
GO:0046982	16515	280	3	1	799	1	1	false	0.3504380475594878	0.8021137533028277	5.893370673055447E-224	protein heterodimerization activity
GO:0005694	16515	1624	3	1	4526	1	1	false	0.3588157313308635	0.812264183012724	0.0	chromosome
GO:0097708	16515	2016	3	1	9006	2	2	false	0.39761166070901616	0.8903043707180144	0.0	intracellular vesicle
GO:0019219	16515	2640	3	1	6350	1	4	false	0.4157480314960086	0.9202419953541581	0.0	regulation of nucleobase-containing compound metabolic process
GO:0006974	16515	813	3	1	1926	1	1	false	0.4221183800622416	0.9202419953541581	0.0	cellular response to DNA damage stimulus
GO:0006281	16515	517	3	1	1201	1	2	false	0.4304746044962485	0.9202419953541581	0.0	DNA repair
GO:0048584	16515	2094	3	1	8465	2	3	false	0.43357238244826934	0.9202419953541581	0.0	positive regulation of response to stimulus
GO:0005773	16515	3678	3	1	8452	1	2	false	0.4351632749624206	0.9202419953541581	0.0	vacuole
GO:0016740	16515	2841	3	1	6357	1	1	false	0.4469089193007851	0.9202419953541581	0.0	transferase activity
GO:0006302	16515	232	3	1	517	1	1	false	0.4487427466151093	0.9202419953541581	1.0048723200406124E-153	double-strand break repair
GO:0043933	16515	1711	3	1	6509	2	1	false	0.4566644189757515	0.9202419953541581	0.0	protein-containing complex subunit organization
GO:0031325	16515	2641	3	1	9799	2	4	false	0.46641511527881546	0.9202419953541581	0.0	positive regulation of cellular metabolic process
GO:0043066	16515	795	3	1	1702	1	3	false	0.46709753231478407	0.9202419953541581	0.0	negative regulation of apoptotic process
GO:0009893	16515	2828	3	1	10458	2	3	false	0.4677245848649835	0.9202419953541581	0.0	positive regulation of metabolic process
GO:0071840	16515	6683	3	2	13878	3	1	false	0.47234086918273366	0.9202419953541581	0.0	cellular component organization or biogenesis
GO:0042592	16515	1707	3	1	3583	1	1	false	0.4764164108288804	0.9202419953541581	0.0	homeostatic process
GO:0033036	16515	2808	3	1	5875	1	1	false	0.47795744680895536	0.9202419953541581	0.0	macromolecule localization
GO:0090304	16515	3833	3	1	8019	1	2	false	0.4779897742858977	0.9202419953541581	0.0	nucleic acid metabolic process
GO:0043168	16515	1438	3	1	2941	1	1	false	0.4889493369593451	0.929313508384534	0.0	anion binding
GO:0065003	16515	1426	3	1	2900	1	2	false	0.49172413793162234	0.929313508384534	0.0	protein-containing complex assembly
GO:0016043	16515	6509	3	2	12854	3	2	false	0.5095692309747943	0.937365826854666	0.0	cellular component organization
GO:0061024	16515	1951	3	1	6509	2	1	false	0.5096665361329968	0.937365826854666	0.0	membrane organization
GO:0051171	16515	4412	3	1	8635	1	2	false	0.5109438332384818	0.937365826854666	0.0	regulation of nitrogen compound metabolic process
GO:0080090	16515	4581	3	1	8908	1	2	false	0.5142568477784497	0.937365826854666	0.0	regulation of primary metabolic process
GO:0043412	16515	3949	3	1	7606	1	1	false	0.5191953720732142	0.937365826854666	0.0	macromolecule modification
GO:0071702	16515	2495	3	1	4702	1	1	false	0.5306252658462377	0.937365826854666	0.0	organic substance transport
GO:0012505	16515	3456	3	1	10934	2	3	false	0.5322708642390094	0.937365826854666	0.0	endomembrane system
GO:0043167	16515	2941	3	1	9221	2	1	false	0.5361888512103605	0.937365826854666	0.0	ion binding
GO:0050896	16515	7281	3	2	13878	3	1	false	0.5369377066449057	0.937365826854666	0.0	response to stimulus
GO:0003674	16515	11969	3	3	14589	3	1	false	0.5521759367843886	0.9544806517313281	0.0	molecular_function
GO:0009605	16515	2447	3	1	7281	2	1	false	0.5592411605685275	0.9544806517313281	0.0	response to external stimulus
GO:0045851	16515	51	3	1	89	1	1	false	0.5730337078651638	0.9544806517313281	4.91441963852075E-26	pH reduction
GO:0060255	16515	4602	3	1	7947	1	2	false	0.5790864477184862	0.9544806517313281	0.0	regulation of macromolecule metabolic process
GO:0035091	16515	237	3	1	409	1	1	false	0.5794621026893656	0.9544806517313281	3.388903530504623E-120	phosphatidylinositol binding
GO:0001701	16515	339	3	1	571	1	1	false	0.5936952714536811	0.9544806517313281	9.130771441335421E-167	in utero embryonic development
GO:0006323	16515	161	3	1	268	1	2	false	0.6007462686566627	0.9544806517313281	1.0149877492403627E-77	DNA packaging
GO:0051452	16515	48	3	1	79	1	2	false	0.6075949367088569	0.9544806517313281	1.1410188557727496E-22	intracellular pH reduction
GO:0065008	16515	3583	3	1	9584	2	1	false	0.6079634271676224	0.9544806517313281	0.0	regulation of biological quality
GO:0048878	16515	1045	3	1	1707	1	1	false	0.6121851200940747	0.9544806517313281	0.0	chemical homeostasis
GO:0048583	16515	3777	3	1	9953	2	2	false	0.6149830247115128	0.9544806517313281	0.0	regulation of response to stimulus
GO:0055082	16515	717	3	1	1156	1	2	false	0.6202422145332385	0.9544806517313281	0.0	cellular chemical homeostasis
GO:0032991	16515	4639	3	1	11845	2	1	false	0.6299207126241301	0.9544806517313281	0.0	protein-containing complex
GO:0009792	16515	587	3	1	929	1	1	false	0.6318622174382771	0.9544806517313281	1.2806725586208028E-264	embryo development ending in birth or egg hatching
GO:0022607	16515	2668	3	1	6683	2	2	false	0.6391015761751991	0.9544806517313281	0.0	cellular component assembly
GO:0006885	16515	89	3	1	138	1	1	false	0.6449275362318854	0.9544806517313281	1.4515466437733204E-38	regulation of pH
GO:0048513	16515	3125	3	1	4812	1	2	false	0.6494181213633105	0.9544806517313281	0.0	animal organ development
GO:1902936	16515	104	3	1	158	1	1	false	0.6582278481013119	0.9544806517313281	1.2828463775568215E-43	phosphatidylinositol bisphosphate binding
GO:0006305	16515	76	3	1	115	1	1	false	0.6608695652174024	0.9544806517313281	1.3148330487621472E-31	DNA alkylation
GO:0031323	16515	4758	3	1	11275	2	3	false	0.6659325087964487	0.9544806517313281	0.0	regulation of cellular metabolic process
GO:1901981	16515	158	3	1	237	1	1	false	0.6666666666666695	0.9544806517313281	5.5640915006032975E-65	phosphatidylinositol phosphate binding
GO:0043069	16515	808	3	1	1883	2	3	false	0.6742062065471321	0.9544806517313281	0.0	negative regulation of programmed cell death
GO:0019222	16515	5105	3	1	11880	2	2	false	0.6747942851431983	0.9544806517313281	0.0	regulation of metabolic process
GO:0044085	16515	2890	3	1	6683	2	1	false	0.6779129683640159	0.9544806517313281	0.0	cellular component biogenesis
GO:0005546	16515	71	3	1	104	1	1	false	0.6826923076922842	0.9544806517313281	7.170563846314133E-28	phosphatidylinositol-4,5-bisphosphate binding
GO:0050801	16515	717	3	1	1045	1	1	false	0.6861244019140589	0.9544806517313281	1.6318728044228007E-281	ion homeostasis
GO:0007275	16515	4343	3	1	6284	1	2	false	0.6911203055396322	0.9544806517313281	0.0	multicellular organism development
GO:0034622	16515	991	3	1	1426	1	1	false	0.6949509116407051	0.9544806517313281	0.0	cellular protein-containing complex assembly
GO:0050794	16515	8239	3	2	12995	3	2	false	0.6962203657135632	0.9544806517313281	0.0	regulation of cellular process
GO:0006873	16515	590	3	1	834	1	2	false	0.7074340527576426	0.9544806517313281	3.900428870011724E-218	cellular ion homeostasis
GO:0050789	16515	8917	3	2	13878	3	2	false	0.708015106412641	0.9544806517313281	0.0	regulation of biological process
GO:0043229	16515	9004	3	2	10673	2	2	false	0.711689257491939	0.9544806517313281	0.0	intracellular organelle
GO:0043226	16515	9283	3	2	10934	2	1	false	0.7207945543817764	0.9544806517313281	0.0	organelle
GO:0048522	16515	4621	3	1	12886	3	3	false	0.7361739634427935	0.9544806517313281	0.0	positive regulation of cellular process
GO:0043228	16515	4536	3	1	9283	2	1	false	0.7385328993778939	0.9544806517313281	0.0	non-membrane-bounded organelle
GO:0006950	16515	3575	3	1	7281	2	1	false	0.7409573841884717	0.9544806517313281	0.0	response to stress
GO:0006139	16515	4384	3	1	8848	2	5	false	0.7454870225968521	0.9544806517313281	0.0	nucleobase-containing compound metabolic process
GO:0043232	16515	4526	3	1	9010	2	2	false	0.7523530606771349	0.9544806517313281	0.0	intracellular non-membrane-bounded organelle
GO:0008152	16515	9406	3	2	13878	3	1	false	0.7554272586716739	0.9544806517313281	0.0	metabolic process
GO:0042981	16515	1289	3	1	1705	1	2	false	0.7560117302046409	0.9544806517313281	0.0	regulation of apoptotic process
GO:0044237	16515	8863	3	2	13059	3	2	false	0.7566404482605247	0.9544806517313281	0.0	cellular metabolic process
GO:0032502	16515	5265	3	1	13878	3	1	false	0.7609849240888042	0.9544806517313281	0.0	developmental process
GO:0048518	16515	5275	3	1	13878	3	2	false	0.76181656941211	0.9544806517313281	0.0	positive regulation of biological process
GO:0071944	16515	5612	3	1	10934	2	1	false	0.7631083725987806	0.9544806517313281	0.0	cell periphery
GO:0006725	16515	4570	3	1	8863	2	1	false	0.7654107500091167	0.9544806517313281	0.0	cellular aromatic compound metabolic process
GO:0005737	16515	6076	3	1	11683	2	2	false	0.7696903841589504	0.9544806517313281	0.0	cytoplasm
GO:0030641	16515	81	3	1	105	1	2	false	0.7714285714285459	0.9544806517313281	3.326085034757569E-24	regulation of cellular pH
GO:0065007	16515	9584	3	2	13878	3	1	false	0.7720556775335542	0.9544806517313281	0.0	biological regulation
GO:0042221	16515	3829	3	1	7281	2	1	false	0.7752532936077461	0.9544806517313281	0.0	response to chemical
GO:0003677	16515	1911	3	1	2455	1	1	false	0.778411405295452	0.9544806517313281	0.0	DNA binding
GO:0005622	16515	10525	3	2	11845	2	1	false	0.7895315334192725	0.9599013554676744	0.0	intracellular
GO:0009987	16515	12841	3	3	13878	3	1	false	0.7921516040267216	0.9599013554676744	0.0	cellular process
GO:0034641	16515	5039	3	1	9147	2	2	false	0.798328159552171	0.9617286600453054	0.0	cellular nitrogen compound metabolic process
GO:0051179	16515	5875	3	1	13878	3	1	false	0.808261700330652	0.962867100085385	0.0	localization
GO:0051234	16515	4792	3	1	5875	1	1	false	0.8156595744665065	0.962867100085385	0.0	establishment of localization
GO:0044728	16515	94	3	1	115	1	1	false	0.8173913043478114	0.962867100085385	1.8992404090440877E-23	DNA methylation or demethylation
GO:0032501	16515	6028	3	1	13878	3	1	false	0.8190509873980014	0.962867100085385	0.0	multicellular organismal process
GO:0016020	16515	6329	3	1	10934	2	1	false	0.8226437359952804	0.962867100085385	0.0	membrane
GO:0051716	16515	5952	3	1	13037	3	2	false	0.8395267692835545	0.9770763529514815	0.0	cellular response to stimulus
GO:0110165	16515	10934	3	2	11845	2	1	false	0.8520889902826382	0.9800475836635022	0.0	cellular anatomical entity
GO:0048731	16515	4127	3	1	4812	1	2	false	0.8576475477984249	0.9800475836635022	0.0	system development
GO:0008150	16515	13878	3	3	14589	3	1	false	0.8607945342954457	0.9800475836635022	0.0	biological_process
GO:0005886	16515	5537	3	1	6400	1	2	false	0.8651562500031486	0.9800475836635022	0.0	plasma membrane
GO:0005488	16515	9221	3	2	11969	3	1	false	0.8660900684948571	0.9800475836635022	0.0	binding
GO:0005515	16515	5904	3	1	9221	2	1	false	0.870624795196218	0.9800475836635022	0.0	protein binding
GO:0030003	16515	577	3	1	650	1	2	false	0.8876923076924097	0.9859949989805302	1.3574272566703099E-98	cellular cation homeostasis
GO:0055080	16515	640	3	1	717	1	1	false	0.8926080892606806	0.9859949989805302	1.3362150715858248E-105	cation homeostasis
GO:0003824	16515	6357	3	1	11969	3	1	false	0.8969480880533758	0.9859949989805302	0.0	catalytic activity
GO:0043067	16515	1303	3	1	1919	2	2	false	0.8970723042341759	0.9859949989805302	0.0	regulation of programmed cell death
GO:0005575	16515	11845	3	2	14589	3	1	false	0.9071973142816022	0.9859949989805302	0.0	cellular_component
GO:0098771	16515	651	3	1	717	1	1	false	0.9079497907950491	0.9859949989805302	4.095764458482241E-95	inorganic ion homeostasis
GO:0048856	16515	4812	3	1	5265	1	1	false	0.9139601139625344	0.9859949989805302	0.0	anatomical structure development
GO:0071704	16515	8995	3	2	9406	2	1	false	0.9145138279251911	0.9859949989805302	0.0	organic substance metabolic process
GO:0044260	16515	6589	3	1	9167	2	2	false	0.9209339127697014	0.9859949989805302	0.0	cellular macromolecule metabolic process
GO:0006915	16515	1695	3	1	1819	1	1	false	0.9318306761956433	0.9859949989805302	6.637702222380925E-196	apoptotic process
GO:0006996	16515	4814	3	1	6509	2	1	false	0.9322169209555884	0.9859949989805302	0.0	organelle organization
GO:0003676	16515	2455	3	1	3307	2	2	false	0.9336818945910655	0.9859949989805302	0.0	nucleic acid binding
GO:0051453	16515	76	3	1	81	1	1	false	0.9382716049382921	0.9859949989805302	3.902957489455288E-8	regulation of intracellular pH
GO:0031667	16515	446	3	1	473	1	1	false	0.9429175475687595	0.9859949989805302	1.3938072204249328E-44	response to nutrient levels
GO:0043227	16515	7507	3	1	9283	2	1	false	0.9634142970128743	0.9972068584070346	0.0	membrane-bounded organelle
GO:0043231	16515	7335	3	1	9029	2	2	false	0.9648164902476057	0.9972068584070346	0.0	intracellular membrane-bounded organelle
GO:0043009	16515	571	3	1	587	1	1	false	0.9727427597954765	0.9972068584070346	1.2941493882636457E-31	chordate embryonic development
GO:0043170	16515	7606	3	1	8995	2	1	false	0.9761692527317063	0.9972068584070346	0.0	macromolecule metabolic process
GO:0006810	16515	4702	3	1	4792	1	1	false	0.9812186978288634	0.9972068584070346	1.9528703698435357E-193	transport
GO:0006807	16515	8339	3	1	9406	2	1	false	0.9871424610304683	0.9972068584070346	0.0	nitrogen compound metabolic process
GO:0008168	16515	175	3	1	177	1	1	false	0.9887005649717618	0.9972068584070346	6.420133538778114E-5	methyltransferase activity
GO:0044238	16515	8708	3	1	9406	2	1	false	0.9945004845709263	0.9972068584070346	0.0	primary metabolic process
GO:0012501	16515	1819	3	1	1921	2	1	false	0.9972068584070346	0.9972068584070346	1.7730777300949983E-172	programmed cell death
GO:0000000	16515	14589	3	3	0	0	0	true	1.0	1.0	1.0	Gene Ontology
