## Supplementary File S3 for "PIGNON: A protein-protein interaction-guided functional enrichment analysis for quantitative proteomics": table-mcl2_cluster1147-Parent-Child-Union-Benjamini-Hochberg.txt

ID	Pop.total	Pop.term	Study.total	Study.term	Pop.family	Study.family	nparents	is.trivial	p	p.adjusted	p.min	name
GO:2000210	16515	7	3	1	624	1	3	false	0.011217948717948428	0.48179616993119206	1.4151585566100096E-16	positive regulation of anoikis
GO:0051100	16515	138	3	1	9298	1	3	false	0.014841901484251806	0.48179616993119206	4.425245646025E-311	negative regulation of binding
GO:0032091	16515	90	3	1	5914	1	3	false	0.015218126479505278	0.48179616993119206	9.959075731587015E-202	negative regulation of protein binding
GO:2000209	16515	24	3	1	1294	1	2	false	0.0185471406491577	0.48179616993119206	1.5829985835686903E-51	regulation of anoikis
GO:0043276	16515	34	3	1	1695	1	1	false	0.020058997050144935	0.48179616993119206	6.654127049125492E-72	anoikis
GO:0060761	16515	56	3	1	2227	1	3	false	0.025145936237090608	0.48179616993119206	4.812639506839537E-113	negative regulation of response to cytokine stimulus
GO:0043393	16515	180	3	1	5929	1	2	false	0.030359251138504097	0.48179616993119206	0.0	regulation of protein binding
GO:0051098	16515	310	3	1	9563	1	2	false	0.03241660566761903	0.48179616993119206	0.0	regulation of binding
GO:0005667	16515	358	3	1	10975	1	2	false	0.0326195899772848	0.48179616993119206	0.0	transcription factor complex
GO:0031668	16515	224	3	1	6314	1	4	false	0.03547671840367538	0.48179616993119206	0.0	cellular response to extracellular stimulus
GO:0060759	16515	152	3	1	4130	1	2	false	0.03680387409196606	0.48179616993119206	5.1893094958754034E-282	regulation of response to cytokine stimulus
GO:0040007	16515	873	3	1	13878	1	1	false	0.06290531776947568	0.7434923798509632	0.0	growth
GO:0040008	16515	601	3	1	8954	1	2	false	0.0671208398476564	0.7434923798509632	0.0	regulation of growth
GO:0044092	16515	1033	3	1	11969	1	2	false	0.08630629125253005	0.7705832887392408	0.0	negative regulation of molecular function
GO:0008134	16515	635	3	1	5904	1	1	false	0.1075542005417384	0.7705832887392408	0.0	transcription factor binding
GO:0030111	16515	337	3	1	2966	1	2	false	0.11362103843570846	0.7705832887392408	0.0	regulation of Wnt signaling pathway
GO:0001501	16515	479	3	1	4127	1	1	false	0.11606493821164121	0.7705832887392408	0.0	skeletal system development
GO:0071496	16515	292	3	1	2447	1	1	false	0.11932979158133056	0.7705832887392408	0.0	cellular response to external stimulus
GO:0010942	16515	661	3	1	5164	1	3	false	0.12800154918662304	0.7705832887392408	0.0	positive regulation of cell death
GO:0140110	16515	1582	3	1	11969	1	1	false	0.13217478486108755	0.7705832887392408	0.0	transcription regulator activity
GO:0030178	16515	193	3	1	1368	1	3	false	0.14108187134505973	0.7705832887392408	5.627415973182488E-241	negative regulation of Wnt signaling pathway
GO:0008219	16515	1921	3	1	12841	1	1	false	0.14959894089188605	0.7705832887392408	0.0	cell death
GO:0010941	16515	1424	3	1	8412	1	2	false	0.16928197812591775	0.7705832887392408	0.0	regulation of cell death
GO:0048585	16515	1457	3	1	8481	1	3	false	0.17179577879898397	0.7705832887392408	0.0	negative regulation of response to stimulus
GO:0070555	16515	189	3	1	1093	1	1	false	0.17291857273562558	0.7705832887392408	8.165795667276035E-218	response to interleukin-1
GO:0023057	16515	1267	3	1	7020	1	3	false	0.18048433048402152	0.7705832887392408	0.0	negative regulation of signaling
GO:1905114	16515	618	3	1	3315	1	2	false	0.1864253393662629	0.7705832887392408	0.0	cell surface receptor signaling pathway involved in cell-cell signaling
GO:0010648	16515	1264	3	1	6700	1	3	false	0.18865671641824697	0.7705832887392408	0.0	negative regulation of cell communication
GO:0009991	16515	473	3	1	2447	1	1	false	0.19329791581499436	0.7705832887392408	0.0	response to extracellular stimulus
GO:0003714	16515	237	3	1	1210	1	2	false	0.19586776859511384	0.7705832887392408	4.1508910608822115E-259	transcription corepressor activity
GO:0070491	16515	71	3	1	350	1	1	false	0.20285714285716097	0.7705832887392408	4.122144235414046E-76	repressing transcription factor binding
GO:0045934	16515	1121	3	1	5079	1	4	false	0.22071273872797034	0.7705832887392408	0.0	negative regulation of nucleobase-containing compound metabolic process
GO:0009890	16515	1224	3	1	5516	1	3	false	0.22189992748418025	0.7705832887392408	0.0	negative regulation of biosynthetic process
GO:0031324	16515	2129	3	1	9593	1	4	false	0.22193265922973435	0.7705832887392408	0.0	negative regulation of cellular metabolic process
GO:0031327	16515	1201	3	1	5235	1	4	false	0.2294173829989134	0.7705832887392408	0.0	negative regulation of cellular biosynthetic process
GO:0051172	16515	1965	3	1	8407	1	3	false	0.23373379326720148	0.7705832887392408	0.0	negative regulation of nitrogen compound metabolic process
GO:0009968	16515	1148	3	1	4789	1	5	false	0.23971601587033317	0.7705832887392408	0.0	negative regulation of signal transduction
GO:0009887	16515	957	3	1	3945	1	2	false	0.24258555133069343	0.7705832887392408	0.0	animal organ morphogenesis
GO:0009892	16515	2467	3	1	10162	1	3	false	0.24276717181444213	0.7705832887392408	0.0	negative regulation of metabolic process
GO:0065009	16515	3314	3	1	13061	1	2	false	0.25373248602843107	0.7705832887392408	0.0	regulation of molecular function
GO:0051253	16515	1028	3	1	4032	1	4	false	0.25496031746060777	0.7705832887392408	0.0	negative regulation of RNA metabolic process
GO:0010558	16515	1157	3	1	4394	1	4	false	0.2633136094670124	0.7705832887392408	0.0	negative regulation of macromolecule biosynthetic process
GO:0003712	16515	574	3	1	2130	1	2	false	0.2694835680752466	0.7705832887392408	0.0	transcription coregulator activity
GO:0198738	16515	481	3	1	1687	1	1	false	0.2851215174868605	0.7705832887392408	0.0	cell-cell signaling by wnt
GO:0010605	16515	2252	3	1	7683	1	3	false	0.2931146687498786	0.7705832887392408	0.0	negative regulation of macromolecule metabolic process
GO:2000113	16515	1054	3	1	3468	1	4	false	0.30392156862731723	0.7705832887392408	0.0	negative regulation of cellular macromolecule biosynthetic process
GO:0010629	16515	1372	3	1	4323	1	3	false	0.3173721952349749	0.7705832887392408	0.0	negative regulation of gene expression
GO:0048523	16515	4164	3	1	12864	1	3	false	0.3236940298500609	0.7705832887392408	0.0	negative regulation of cellular process
GO:0007267	16515	1687	3	1	5153	1	2	false	0.3273821075087925	0.7705832887392408	0.0	cell-cell signaling
GO:0045892	16515	874	3	1	2657	1	5	false	0.32894241625948895	0.7705832887392408	0.0	negative regulation of transcription, DNA-templated
GO:0043068	16515	611	3	1	1849	1	3	false	0.3304488912922564	0.7705832887392408	0.0	positive regulation of programmed cell death
GO:0009605	16515	2447	3	1	7281	1	1	false	0.3360802087618808	0.7705832887392408	0.0	response to external stimulus
GO:0048519	16515	4686	3	1	13878	1	2	false	0.3376567228731224	0.7705832887392408	0.0	negative regulation of biological process
GO:0043065	16515	606	3	1	1697	1	3	false	0.3571007660579898	0.7705832887392408	0.0	positive regulation of apoptotic process
GO:0048522	16515	4621	3	1	12886	1	3	false	0.3586062393309947	0.7705832887392408	0.0	positive regulation of cellular process
GO:0007165	16515	4610	3	1	12851	1	5	false	0.3587269473171458	0.7705832887392408	0.0	signal transduction
GO:1902679	16515	954	3	1	2613	1	5	false	0.3650975889776049	0.7705832887392408	0.0	negative regulation of RNA biosynthetic process
GO:0023052	16515	5095	3	1	13878	1	1	false	0.36712782821832307	0.7705832887392408	0.0	signaling
GO:0023051	16515	3308	3	1	9004	1	2	false	0.3673922701004737	0.7705832887392408	0.0	regulation of signaling
GO:0034097	16515	1093	3	1	2958	1	1	false	0.36950642325946553	0.7705832887392408	0.0	response to cytokine
GO:0032502	16515	5265	3	1	13878	1	1	false	0.37937743190774376	0.7705832887392408	0.0	developmental process
GO:0048583	16515	3777	3	1	9953	1	2	false	0.3794835727913067	0.7705832887392408	0.0	regulation of response to stimulus
GO:0048518	16515	5275	3	1	13878	1	2	false	0.380097996832367	0.7705832887392408	0.0	positive regulation of biological process
GO:0010646	16515	3269	3	1	8383	1	2	false	0.3899558630587546	0.7705832887392408	0.0	regulation of cell communication
GO:0032991	16515	4639	3	1	11845	1	1	false	0.3916420430583112	0.7705832887392408	0.0	protein-containing complex
GO:0007154	16515	5113	3	1	12841	1	1	false	0.39817771201378316	0.7705832887392408	0.0	cell communication
GO:1903507	16515	954	3	1	2359	1	3	false	0.4044086477324244	0.7705832887392408	0.0	negative regulation of nucleic acid-templated transcription
GO:0019219	16515	2640	3	1	6350	1	4	false	0.4157480314960086	0.7705832887392408	0.0	regulation of nucleobase-containing compound metabolic process
GO:0031323	16515	4758	3	1	11275	1	3	false	0.4219955654100258	0.7705832887392408	0.0	regulation of cellular metabolic process
GO:0019222	16515	5105	3	1	11880	1	2	false	0.42971380471658216	0.7705832887392408	0.0	regulation of metabolic process
GO:0009889	16515	2875	3	1	6647	1	2	false	0.4325259515560682	0.7705832887392408	0.0	regulation of biosynthetic process
GO:0009059	16515	3643	3	1	8388	1	2	false	0.43431092036376584	0.7705832887392408	0.0	macromolecule biosynthetic process
GO:0032501	16515	6028	3	1	13878	1	1	false	0.4343565355253167	0.7705832887392408	0.0	multicellular organismal process
GO:0031326	16515	2783	3	1	6367	1	3	false	0.4370975341588632	0.7705832887392408	0.0	regulation of cellular biosynthetic process
GO:0034645	16515	3359	3	1	7536	1	3	false	0.4457271762219222	0.7705832887392408	0.0	cellular macromolecule biosynthetic process
GO:0009653	16515	2361	3	1	5265	1	2	false	0.448433048434521	0.7705832887392408	0.0	anatomical structure morphogenesis
GO:0051252	16515	2375	3	1	5290	1	3	false	0.44896030245695573	0.7705832887392408	0.0	regulation of RNA metabolic process
GO:0051716	16515	5952	3	1	13037	1	2	false	0.4565467515523633	0.7705832887392408	0.0	cellular response to stimulus
GO:0090304	16515	3833	3	1	8019	1	2	false	0.4779897742858977	0.7705832887392408	0.0	nucleic acid metabolic process
GO:0010467	16515	3646	3	1	7606	1	1	false	0.47935840126125334	0.7705832887392408	0.0	gene expression
GO:0010468	16515	2644	3	1	5456	1	2	false	0.48460410557359895	0.7705832887392408	0.0	regulation of gene expression
GO:0010556	16515	2677	3	1	5514	1	3	false	0.48549147624212136	0.7705832887392408	0.0	regulation of macromolecule biosynthetic process
GO:0090090	16515	163	3	1	334	1	3	false	0.48802395209576743	0.7705832887392408	7.206565811716569E-100	negative regulation of canonical Wnt signaling pathway
GO:0006351	16515	2161	3	1	4421	1	3	false	0.4888034381364633	0.7705832887392408	0.0	transcription, DNA-templated
GO:0006139	16515	4384	3	1	8848	1	5	false	0.49547920433637904	0.7705832887392408	0.0	nucleobase-containing compound metabolic process
GO:0009058	16515	4757	3	1	9406	1	1	false	0.5057410163721884	0.7705832887392408	0.0	biosynthetic process
GO:0032774	16515	2371	3	1	4657	1	3	false	0.5091260468124964	0.7705832887392408	0.0	RNA biosynthetic process
GO:0046483	16515	4528	3	1	8863	1	1	false	0.5108879611877025	0.7705832887392408	0.0	heterocycle metabolic process
GO:0051171	16515	4412	3	1	8635	1	2	false	0.5109438332384818	0.7705832887392408	0.0	regulation of nitrogen compound metabolic process
GO:0000122	16515	807	3	1	1574	1	3	false	0.5127064803044966	0.7705832887392408	0.0	negative regulation of transcription by RNA polymerase II
GO:0080090	16515	4581	3	1	8908	1	2	false	0.5142568477784497	0.7705832887392408	0.0	regulation of primary metabolic process
GO:0006725	16515	4570	3	1	8863	1	1	false	0.5156267629462289	0.7705832887392408	0.0	cellular aromatic compound metabolic process
GO:0044249	16515	4600	3	1	8896	1	2	false	0.5170863309352786	0.7705832887392408	0.0	cellular biosynthetic process
GO:1901576	16515	4681	3	1	9027	1	2	false	0.518555444775452	0.7705832887392408	0.0	organic substance biosynthetic process
GO:0050896	16515	7281	3	1	13878	1	1	false	0.5246433203680587	0.7705832887392408	0.0	response to stimulus
GO:0042221	16515	3829	3	1	7281	1	1	false	0.5258893009187912	0.7705832887392408	0.0	response to chemical
GO:1901360	16515	4777	3	1	8995	1	1	false	0.5310728182328325	0.7705832887392408	0.0	organic cyclic compound metabolic process
GO:0018130	16515	3081	3	1	5741	1	2	false	0.5366660860487552	0.7705832887392408	0.0	heterocycle biosynthetic process
GO:0019438	16515	3096	3	1	5759	1	2	false	0.5375933321753205	0.7705832887392408	0.0	aromatic compound biosynthetic process
GO:0009966	16515	2880	3	1	5336	1	4	false	0.539730134934311	0.7705832887392408	0.0	regulation of signal transduction
GO:1901362	16515	3230	3	1	5889	1	2	false	0.5484802173548106	0.7705832887392408	0.0	organic cyclic compound biosynthetic process
GO:0034641	16515	5039	3	1	9147	1	2	false	0.5508910025088619	0.7705832887392408	0.0	cellular nitrogen compound metabolic process
GO:0140297	16515	350	3	1	635	1	1	false	0.5511811023620958	0.7705832887392408	6.174730174088627E-189	DNA-binding transcription factor binding
GO:0007166	16515	2604	3	1	4610	1	1	false	0.5648590021697816	0.7821124645427745	0.0	cell surface receptor signaling pathway
GO:0060255	16515	4602	3	1	7947	1	2	false	0.5790864477184862	0.7911855815265474	0.0	regulation of macromolecule metabolic process
GO:0006355	16515	1873	3	1	3216	1	4	false	0.5824004975125974	0.7911855815265474	0.0	regulation of transcription, DNA-templated
GO:0034654	16515	3033	3	1	4963	1	5	false	0.6111223050563478	0.8116139895800581	0.0	nucleobase-containing compound biosynthetic process
GO:0006357	16515	1292	3	1	2065	1	2	false	0.6256658595646695	0.8116139895800581	0.0	regulation of transcription by RNA polymerase II
GO:2000112	16515	2359	3	1	3737	1	3	false	0.6312550173929603	0.8116139895800581	0.0	regulation of cellular macromolecule biosynthetic process
GO:0050794	16515	8239	3	1	12995	1	2	false	0.6340130819556123	0.8116139895800581	0.0	regulation of cellular process
GO:0060070	16515	305	3	1	480	1	1	false	0.635416666666655	0.8116139895800581	4.674163589846908E-136	canonical Wnt signaling pathway
GO:0044271	16515	3707	3	1	5830	1	2	false	0.6358490566033003	0.8116139895800581	0.0	cellular nitrogen compound biosynthetic process
GO:0005515	16515	5904	3	1	9221	1	1	false	0.6402776271612878	0.8116139895800581	0.0	protein binding
GO:0050789	16515	8917	3	1	13878	1	2	false	0.6425277417508793	0.8116139895800581	0.0	regulation of biological process
GO:0048513	16515	3125	3	1	4812	1	2	false	0.6494181213633105	0.8131844302288409	0.0	animal organ development
GO:2001141	16515	2128	3	1	3182	1	4	false	0.6687617850414639	0.8216464282436121	0.0	regulation of RNA biosynthetic process
GO:0008152	16515	9406	3	1	13878	1	1	false	0.6777633664824914	0.8216464282436121	0.0	metabolic process
GO:0044237	16515	8863	3	1	13059	1	2	false	0.678689026725022	0.8216464282436121	0.0	cellular metabolic process
GO:0043067	16515	1303	3	1	1919	1	2	false	0.6789994788957627	0.8216464282436121	0.0	regulation of programmed cell death
GO:0065007	16515	9584	3	1	13878	1	1	false	0.6905894221131463	0.8223370169359642	0.0	biological regulation
GO:0007275	16515	4343	3	1	6284	1	2	false	0.6911203055396322	0.8223370169359642	0.0	multicellular organism development
GO:0006366	16515	1511	3	1	2161	1	1	false	0.6992133271631297	0.8223370169359642	0.0	transcription by RNA polymerase II
GO:0060828	16515	262	3	1	373	1	2	false	0.7024128686328027	0.8223370169359642	5.2943117753702656E-98	regulation of canonical Wnt signaling pathway
GO:0044260	16515	6589	3	1	9167	1	2	false	0.7187738627761757	0.8347051309658815	0.0	cellular macromolecule metabolic process
GO:0042981	16515	1289	3	1	1705	1	2	false	0.7560117302046409	0.8709255131957463	0.0	regulation of apoptotic process
GO:0005488	16515	9221	3	1	11969	1	1	false	0.7704068844477681	0.8723747980612792	0.0	binding
GO:0010033	16515	2958	3	1	3829	1	1	false	0.7725254635656792	0.8723747980612792	0.0	response to organic substance
GO:0016055	16515	480	3	1	619	1	2	false	0.7754442649433593	0.8723747980612792	1.7139153157443847E-142	Wnt signaling pathway
GO:0005575	16515	11845	3	1	14589	1	1	false	0.8119130851968446	0.9063215834755475	0.0	cellular_component
GO:0003674	16515	11969	3	1	14589	1	1	false	0.8204126396574014	0.9087647700820447	0.0	molecular_function
GO:0043170	16515	7606	3	1	8995	1	1	false	0.8455808782695051	0.9294934845099904	0.0	macromolecule metabolic process
GO:0048731	16515	4127	3	1	4812	1	2	false	0.8576475477984249	0.9315854206345686	0.0	system development
GO:0016070	16515	3298	3	1	3833	1	1	false	0.8604226454472057	0.9315854206345686	0.0	RNA metabolic process
GO:0006807	16515	8339	3	1	9406	1	1	false	0.8865617690907434	0.9477979456975473	0.0	nitrogen compound metabolic process
GO:0005622	16515	10525	3	1	11845	1	1	false	0.8885605740914505	0.9477979456975473	0.0	intracellular
GO:1903506	16515	2128	3	1	2359	1	2	false	0.9020771513364592	0.9551405131797804	0.0	regulation of nucleic acid-templated transcription
GO:0048856	16515	4812	3	1	5265	1	1	false	0.9139601139625344	0.9584544098012332	0.0	anatomical structure development
GO:0009987	16515	12841	3	1	13878	1	1	false	0.9252774175035601	0.9584544098012332	0.0	cellular process
GO:0044238	16515	8708	3	1	9406	1	1	false	0.9257920476364541	0.9584544098012332	0.0	primary metabolic process
GO:0006915	16515	1695	3	1	1819	1	1	false	0.9318306761956433	0.9584544098012332	6.637702222380925E-196	apoptotic process
GO:0012501	16515	1819	3	1	1921	1	1	false	0.9469026548681181	0.962991930458422	1.7730777300949983E-172	programmed cell death
GO:0008150	16515	13878	3	1	14589	1	1	false	0.9512646514428278	0.962991930458422	0.0	biological_process
GO:0071704	16515	8995	3	1	9406	1	1	false	0.9563044864969051	0.962991930458422	0.0	organic substance metabolic process
GO:0097659	16515	2359	3	1	2371	1	1	false	0.9949388443690911	0.994938844369091	1.5605119001577283E-32	nucleic acid-templated transcription
GO:0000000	16515	14589	3	1	0	0	0	true	1.0	1.0	1.0	Gene Ontology
