## Supplementary File S3 for "PIGNON: A protein-protein interaction-guided functional enrichment analysis for quantitative proteomics": table-mcl2_cluster1148-Parent-Child-Union-Benjamini-Hochberg.txt

ID	Pop.total	Pop.term	Study.total	Study.term	Pop.family	Study.family	nparents	is.trivial	p	p.adjusted	p.min	name
GO:0030155	16515	631	3	2	9139	2	2	false	0.004760143855389517	0.3761604369125931	0.0	regulation of cell adhesion
GO:0002102	16515	28	3	1	4526	1	2	false	0.00618647812639893	0.3761604369125931	1.4470325083701192E-73	podosome
GO:0022610	16515	1260	3	2	13878	2	1	false	0.00823708985939985	0.3761604369125931	0.0	biological adhesion
GO:0050854	16515	60	3	1	3268	1	3	false	0.01835985312116693	0.5046384720330381	1.9948642829427727E-129	regulation of antigen receptor-mediated signaling pathway
GO:0050858	16515	27	3	1	1466	1	4	false	0.018417462482957593	0.5046384720330381	4.528763950538141E-58	negative regulation of antigen receptor-mediated signaling pathway
GO:0030054	16515	1821	3	2	10934	2	1	false	0.027724448518041102	0.6330415744952719	0.0	cell junction
GO:0002376	16515	2527	3	2	13878	2	1	false	0.033144854485707934	0.6486921520774267	0.0	immune system process
GO:0006955	16515	1668	3	2	7504	2	2	false	0.04938600252856088	0.7068099487169108	0.0	immune response
GO:0031252	16515	401	3	1	10934	2	1	false	0.07200739171421351	0.7068099487169108	0.0	cell leading edge
GO:0043235	16515	336	3	1	4639	1	1	false	0.07242940288843032	0.7068099487169108	0.0	receptor complex
GO:0002764	16515	372	3	1	4777	1	2	false	0.0778731421395251	0.7068099487169108	0.0	immune response-regulating signaling pathway
GO:0098797	16515	455	3	1	5728	1	2	false	0.07943435754212538	0.7068099487169108	0.0	plasma membrane protein complex
GO:0002291	16515	7	3	1	83	1	1	false	0.0843373493975905	0.7068099487169108	2.408525044917925E-10	T cell activation via T cell receptor contact with antigen bound to MHC molecule on antigen presenting cell
GO:0007162	16515	242	3	1	4783	2	3	false	0.09864182474586067	0.7068099487169108	0.0	negative regulation of cell adhesion
GO:0030027	16515	192	3	1	1929	1	2	false	0.09953343701398212	0.7068099487169108	1.092492192813918E-270	lamellipodium
GO:0033627	16515	65	3	1	1255	2	1	false	0.10094232321121754	0.7068099487169108	1.725571373324463E-110	cell adhesion mediated by integrin
GO:0002683	16515	351	3	1	5907	2	3	false	0.11532065676948089	0.7068099487169108	0.0	negative regulation of immune system process
GO:0050853	16515	25	3	1	213	1	1	false	0.11737089201878037	0.7068099487169108	4.14705287863897E-33	B cell receptor signaling pathway
GO:0098796	16515	1005	3	1	8532	1	2	false	0.11779184247541293	0.7068099487169108	0.0	membrane protein complex
GO:0048471	16515	689	3	1	10934	2	2	false	0.12206348022230555	0.7068099487169108	0.0	perinuclear region of cytoplasm
GO:0045785	16515	378	3	1	5701	2	3	false	0.12822293411127034	0.7068099487169108	0.0	positive regulation of cell adhesion
GO:0002285	16515	141	3	1	1069	1	2	false	0.13189897100087575	0.7068099487169108	2.457516215213807E-180	lymphocyte activation involved in immune response
GO:0140110	16515	1582	3	1	11969	1	1	false	0.13217478486108755	0.7068099487169108	0.0	transcription regulator activity
GO:0016604	16515	754	3	1	10934	2	2	false	0.13316891947335735	0.7068099487169108	0.0	nuclear body
GO:0033628	16515	45	3	1	643	2	2	false	0.13517245388877897	0.7068099487169108	2.4715267913515156E-70	regulation of cell adhesion mediated by integrin
GO:0042101	16515	20	3	1	145	1	1	false	0.13793103448275415	0.7068099487169108	5.691365765157477E-25	T cell receptor complex
GO:0002768	16515	369	3	1	2606	1	2	false	0.1415963161935311	0.7068099487169108	0.0	immune response-regulating cell surface receptor signaling pathway
GO:0048518	16515	5275	3	2	13878	2	2	false	0.14445750776695987	0.7068099487169108	0.0	positive regulation of biological process
GO:0050859	16515	7	3	1	43	1	3	false	0.16279069767441756	0.7486421477781094	3.10326608204033E-8	negative regulation of B cell receptor signaling pathway
GO:0002286	16515	83	3	1	467	1	2	false	0.17773019271945076	0.7486421477781094	2.5839109326453715E-94	T cell activation involved in immune response
GO:0023057	16515	1267	3	1	7020	1	3	false	0.18048433048402152	0.7486421477781094	0.0	negative regulation of signaling
GO:0070161	16515	776	3	2	1821	2	1	false	0.18146049447507717	0.7486421477781094	0.0	anchoring junction
GO:0001775	16515	1263	3	1	12841	2	1	false	0.18704649316095773	0.7486421477781094	0.0	cell activation
GO:0010648	16515	1264	3	1	6700	1	3	false	0.18865671641824697	0.7486421477781094	0.0	negative regulation of cell communication
GO:0005654	16515	1101	3	1	10934	2	2	false	0.19125894286302064	0.7486421477781094	0.0	nucleoplasm
GO:0098802	16515	145	3	1	638	1	2	false	0.2272727272727319	0.8566913503699713	8.324378856725115E-148	plasma membrane signaling receptor complex
GO:0009968	16515	1148	3	1	4789	1	5	false	0.23971601587033317	0.8566913503699713	0.0	negative regulation of signal transduction
GO:0002682	16515	1311	3	1	9249	2	2	false	0.26341160140210723	0.8566913503699713	0.0	regulation of immune system process
GO:0003712	16515	574	3	1	2130	1	2	false	0.2694835680752466	0.8566913503699713	0.0	transcription coregulator activity
GO:0002684	16515	887	3	1	6068	2	3	false	0.2710062834931745	0.8566913503699713	0.0	positive regulation of immune system process
GO:0030055	16515	406	3	2	776	2	1	false	0.2734120385768249	0.8566913503699713	2.0238350356373618E-232	cell-substrate junction
GO:0050896	16515	7281	3	2	13878	2	1	false	0.2752326419439924	0.8566913503699713	0.0	response to stimulus
GO:0002253	16515	413	3	1	2527	2	2	false	0.30021296521636315	0.8566913503699713	0.0	activation of immune response
GO:0048585	16515	1457	3	1	8481	2	3	false	0.31409454651859986	0.8566913503699713	0.0	negative regulation of response to stimulus
GO:0042995	16515	1906	3	1	10934	2	1	false	0.3182634551571402	0.8566913503699713	0.0	cell projection
GO:0050776	16515	807	3	1	4478	2	3	false	0.32798453871073935	0.8566913503699713	0.0	regulation of immune response
GO:0015629	16515	696	3	1	1977	1	1	false	0.35204855842157834	0.8566913503699713	0.0	actin cytoskeleton
GO:0050778	16515	585	3	1	2983	2	4	false	0.35381582151295093	0.8566913503699713	0.0	positive regulation of immune response
GO:0098590	16515	2390	3	1	6329	1	2	false	0.37762679728146903	0.8566913503699713	0.0	plasma membrane region
GO:0010646	16515	3269	3	1	8383	1	2	false	0.3899558630587546	0.8566913503699713	0.0	regulation of cell communication
GO:0050789	16515	8917	3	2	13878	2	2	false	0.41282534736715193	0.8566913503699713	0.0	regulation of biological process
GO:0019219	16515	2640	3	1	6350	1	4	false	0.4157480314960086	0.8566913503699713	0.0	regulation of nucleobase-containing compound metabolic process
GO:0050855	16515	25	3	1	60	1	2	false	0.41666666666667024	0.8566913503699713	1.9262093107921078E-17	regulation of B cell receptor signaling pathway
GO:0031323	16515	4758	3	1	11275	1	3	false	0.4219955654100258	0.8566913503699713	0.0	regulation of cellular metabolic process
GO:0043233	16515	3948	3	1	9283	1	2	false	0.42529354734620334	0.8566913503699713	0.0	organelle lumen
GO:0009889	16515	2875	3	1	6647	1	2	false	0.4325259515560682	0.8566913503699713	0.0	regulation of biosynthetic process
GO:0048584	16515	2094	3	1	8465	2	3	false	0.43357238244826934	0.8566913503699713	0.0	positive regulation of response to stimulus
GO:0009059	16515	3643	3	1	8388	1	2	false	0.43431092036376584	0.8566913503699713	0.0	macromolecule biosynthetic process
GO:0005856	16515	1977	3	1	4526	1	1	false	0.43680954485362317	0.8566913503699713	0.0	cytoskeleton
GO:0031326	16515	2783	3	1	6367	1	3	false	0.4370975341588632	0.8566913503699713	0.0	regulation of cellular biosynthetic process
GO:0070013	16515	3948	3	1	9004	1	2	false	0.4384717903129156	0.8566913503699713	0.0	intracellular organelle lumen
GO:0051252	16515	2375	3	1	5290	1	3	false	0.44896030245695573	0.8566913503699713	0.0	regulation of RNA metabolic process
GO:0005634	16515	3375	3	1	7335	1	1	false	0.46012269938630634	0.8566913503699713	0.0	nucleus
GO:0065007	16515	9584	3	2	13878	2	1	false	0.4768983520948942	0.8566913503699713	0.0	biological regulation
GO:0090304	16515	3833	3	1	8019	1	2	false	0.4779897742858977	0.8566913503699713	0.0	nucleic acid metabolic process
GO:0010556	16515	2677	3	1	5514	1	3	false	0.48549147624212136	0.8566913503699713	0.0	regulation of macromolecule biosynthetic process
GO:0043228	16515	4536	3	1	9283	1	1	false	0.48863513950224124	0.8566913503699713	0.0	non-membrane-bounded organelle
GO:0006139	16515	4384	3	1	8848	1	5	false	0.49547920433637904	0.8566913503699713	0.0	nucleobase-containing compound metabolic process
GO:0043232	16515	4526	3	1	9010	1	2	false	0.5023307436177219	0.8566913503699713	0.0	intracellular non-membrane-bounded organelle
GO:0009058	16515	4757	3	1	9406	1	1	false	0.5057410163721884	0.8566913503699713	0.0	biosynthetic process
GO:0032774	16515	2371	3	1	4657	1	3	false	0.5091260468124964	0.8566913503699713	0.0	RNA biosynthetic process
GO:0016607	16515	385	3	1	754	1	1	false	0.5106100795757044	0.8566913503699713	4.304345065343082E-226	nuclear speck
GO:0046483	16515	4528	3	1	8863	1	1	false	0.5108879611877025	0.8566913503699713	0.0	heterocycle metabolic process
GO:0051171	16515	4412	3	1	8635	1	2	false	0.5109438332384818	0.8566913503699713	0.0	regulation of nitrogen compound metabolic process
GO:0080090	16515	4581	3	1	8908	1	2	false	0.5142568477784497	0.8566913503699713	0.0	regulation of primary metabolic process
GO:0006725	16515	4570	3	1	8863	1	1	false	0.5156267629462289	0.8566913503699713	0.0	cellular aromatic compound metabolic process
GO:0044249	16515	4600	3	1	8896	1	2	false	0.5170863309352786	0.8566913503699713	0.0	cellular biosynthetic process
GO:1901576	16515	4681	3	1	9027	1	2	false	0.518555444775452	0.8566913503699713	0.0	organic substance biosynthetic process
GO:0002263	16515	642	3	1	2060	2	3	false	0.5262791344648166	0.8566913503699713	0.0	cell activation involved in immune response
GO:1901360	16515	4777	3	1	8995	1	1	false	0.5310728182328325	0.8566913503699713	0.0	organic cyclic compound metabolic process
GO:0018130	16515	3081	3	1	5741	1	2	false	0.5366660860487552	0.8566913503699713	0.0	heterocycle biosynthetic process
GO:0019438	16515	3096	3	1	5759	1	2	false	0.5375933321753205	0.8566913503699713	0.0	aromatic compound biosynthetic process
GO:0009966	16515	2880	3	1	5336	1	4	false	0.539730134934311	0.8566913503699713	0.0	regulation of signal transduction
GO:0048523	16515	4164	3	1	12864	2	3	false	0.5426272538044857	0.8566913503699713	0.0	negative regulation of cellular process
GO:1901362	16515	3230	3	1	5889	1	2	false	0.5484802173548106	0.8566913503699713	0.0	organic cyclic compound biosynthetic process
GO:0046649	16515	621	3	1	1132	1	1	false	0.5485865724382842	0.8566913503699713	0.0	lymphocyte activation
GO:0034641	16515	5039	3	1	9147	1	2	false	0.5508910025088619	0.8566913503699713	0.0	cellular nitrogen compound metabolic process
GO:0048519	16515	4686	3	1	13878	2	2	false	0.5613174994517115	0.8566913503699713	0.0	negative regulation of biological process
GO:0007166	16515	2604	3	1	4610	1	1	false	0.5648590021697816	0.8566913503699713	0.0	cell surface receptor signaling pathway
GO:0002366	16515	641	3	1	1133	1	2	false	0.5657546337157006	0.8566913503699713	0.0	leukocyte activation involved in immune response
GO:0060255	16515	4602	3	1	7947	1	2	false	0.5790864477184862	0.8566913503699713	0.0	regulation of macromolecule metabolic process
GO:0007165	16515	4610	3	1	12851	2	5	false	0.5887867740014167	0.8566913503699713	0.0	signal transduction
GO:0031974	16515	3948	3	1	10934	2	1	false	0.5917966410028784	0.8566913503699713	0.0	membrane-enclosed lumen
GO:0023052	16515	5095	3	1	13878	2	1	false	0.599489557351409	0.8566913503699713	0.0	signaling
GO:0023051	16515	3308	3	1	9004	2	2	false	0.5998332753785816	0.8566913503699713	0.0	regulation of signaling
GO:0034654	16515	3033	3	1	4963	1	5	false	0.6111223050563478	0.8566913503699713	0.0	nucleobase-containing compound biosynthetic process
GO:0048583	16515	3777	3	1	9953	2	2	false	0.6149830247115128	0.8566913503699713	0.0	regulation of response to stimulus
GO:0031981	16515	2789	3	1	4497	1	2	false	0.6201912386041649	0.8566913503699713	0.0	nuclear lumen
GO:0032991	16515	4639	3	1	11845	2	1	false	0.6299207126241301	0.8566913503699713	0.0	protein-containing complex
GO:0050851	16515	213	3	1	336	1	1	false	0.63392857142861	0.8566913503699713	3.152144557126253E-95	antigen receptor-mediated signaling pathway
GO:0044271	16515	3707	3	1	5830	1	2	false	0.6358490566033003	0.8566913503699713	0.0	cellular nitrogen compound biosynthetic process
GO:0007154	16515	5113	3	1	12841	2	1	false	0.637828596625818	0.8566913503699713	0.0	cell communication
GO:0005575	16515	11845	3	2	14589	2	1	false	0.6591923897048987	0.8630485802122855	0.0	cellular_component
GO:2001141	16515	2128	3	1	3182	1	4	false	0.6687617850414639	0.8630485802122855	0.0	regulation of RNA biosynthetic process
GO:0002252	16515	1079	3	1	2527	2	1	false	0.6717547086854766	0.8630485802122855	0.0	immune effector process
GO:0019222	16515	5105	3	1	11880	2	2	false	0.6747942851431983	0.8630485802122855	0.0	regulation of metabolic process
GO:0042110	16515	422	3	1	621	1	1	false	0.6795491143318819	0.8630485802122855	2.0350217108907248E-168	T cell activation
GO:0045321	16515	1132	3	1	2605	2	2	false	0.6803594646928965	0.8630485802122855	0.0	leukocyte activation
GO:0051716	16515	5952	3	1	13037	2	2	false	0.7046775995641958	0.8856956985348149	0.0	cellular response to stimulus
GO:0002757	16515	336	3	1	449	1	2	false	0.7483296213806394	0.9320105284467963	2.2504906526529873E-109	immune response-activating signal transduction
GO:0071944	16515	5612	3	1	10934	2	1	false	0.7631083725987806	0.9414962734801448	0.0	cell periphery
GO:0005737	16515	6076	3	1	11683	2	2	false	0.7696903841589504	0.9414962734801448	0.0	cytoplasm
GO:0120025	16515	1906	3	1	2390	1	2	false	0.797489539750139	0.9646486696444606	0.0	plasma membrane bounded cell projection
GO:0043227	16515	7507	3	1	9283	1	1	false	0.808682537973074	0.9646486696444606	0.0	membrane-bounded organelle
GO:0043231	16515	7335	3	1	9029	1	2	false	0.812382323626683	0.9646486696444606	0.0	intracellular membrane-bounded organelle
GO:0016020	16515	6329	3	1	10934	2	1	false	0.8226437359952804	0.9646486696444606	0.0	membrane
GO:0043229	16515	9004	3	1	10673	1	2	false	0.8436240981907518	0.9646486696444606	0.0	intracellular organelle
GO:0043170	16515	7606	3	1	8995	1	1	false	0.8455808782695051	0.9646486696444606	0.0	macromolecule metabolic process
GO:0110165	16515	10934	3	2	11845	2	1	false	0.8520889902826382	0.9646486696444606	0.0	cellular anatomical entity
GO:0009987	16515	12841	3	2	13878	2	1	false	0.8561333170471993	0.9646486696444606	0.0	cellular process
GO:0016070	16515	3298	3	1	3833	1	1	false	0.8604226454472057	0.9646486696444606	0.0	RNA metabolic process
GO:0005886	16515	5537	3	1	6400	1	2	false	0.8651562500031486	0.9646486696444606	0.0	plasma membrane
GO:0050794	16515	8239	3	1	12995	2	2	false	0.8660714333304281	0.9646486696444606	0.0	regulation of cellular process
GO:0006807	16515	8339	3	1	9406	1	1	false	0.8865617690907434	0.9670385075942375	0.0	nitrogen compound metabolic process
GO:0008152	16515	9406	3	1	13878	2	1	false	0.8961792902955413	0.9670385075942375	0.0	metabolic process
GO:0044237	16515	8863	3	1	13059	2	2	false	0.8967759585791586	0.9670385075942375	0.0	cellular metabolic process
GO:1903506	16515	2128	3	1	2359	1	2	false	0.9020771513364592	0.9670385075942375	0.0	regulation of nucleic acid-templated transcription
GO:0008150	16515	13878	3	2	14589	2	1	false	0.904901259129079	0.9670385075942375	0.0	biological_process
GO:0002429	16515	336	3	1	369	1	2	false	0.9105691056909243	0.9670385075942375	7.367798983439522E-48	immune response-activating cell surface receptor signaling pathway
GO:0044238	16515	8708	3	1	9406	1	1	false	0.9257920476364541	0.9756423886630323	0.0	primary metabolic process
GO:0071704	16515	8995	3	1	9406	1	1	false	0.9563044864969051	0.9949388443690911	0.0	organic substance metabolic process
GO:0005925	16515	399	3	2	406	2	1	false	0.9657726692210615	0.9949388443690911	2.9196624968407593E-15	focal adhesion
GO:0003674	16515	11969	3	1	14589	2	1	false	0.9677584797929262	0.9949388443690911	0.0	molecular_function
GO:0043226	16515	9283	3	1	10934	2	1	false	0.9772116647640889	0.9949388443690911	0.0	organelle
GO:0005622	16515	10525	3	1	11845	2	1	false	0.9875896147787252	0.9949388443690911	0.0	intracellular
GO:0007155	16515	1255	3	2	1260	2	1	false	0.9920760997011433	0.9949388443690911	3.808723211297523E-14	cell adhesion
GO:0097659	16515	2359	3	1	2371	1	1	false	0.9949388443690911	0.9949388443690911	1.5605119001577283E-32	nucleic acid-templated transcription
GO:0000000	16515	14589	3	2	0	0	0	true	1.0	1.0	1.0	Gene Ontology
