## Supplementary File S3 for "PIGNON: A protein-protein interaction-guided functional enrichment analysis for quantitative proteomics": table-mcl2_cluster1149-Parent-Child-Union-Benjamini-Hochberg.txt

ID	Pop.total	Pop.term	Study.total	Study.term	Pop.family	Study.family	nparents	is.trivial	p	p.adjusted	p.min	name
GO:0008195	16515	9	3	1	390	1	1	false	0.023076923076925507	0.7981863631542613	1.9079401115400315E-18	phosphatidate phosphatase activity
GO:0042577	16515	9	3	1	390	1	1	false	0.023076923076925507	0.7981863631542613	1.9079401115400315E-18	lipid phosphatase activity
GO:0048839	16515	166	3	1	4812	1	2	false	0.03449709060682103	0.7981863631542613	8.68546813444E-313	inner ear development
GO:0099572	16515	345	3	1	9401	1	2	false	0.03669822359329937	0.7981863631542613	0.0	postsynaptic specialization
GO:0046839	16515	32	3	1	675	1	2	false	0.047407407407416675	0.8222059630541741	1.6093865432333564E-55	phospholipid dephosphorylation
GO:0098794	16515	620	3	1	10934	1	2	false	0.056703859520977534	0.8222059630541741	0.0	postsynapse
GO:0031226	16515	388	3	1	5669	1	2	false	0.06844240606808645	0.8406066035293243	0.0	intrinsic component of plasma membrane
GO:0031224	16515	908	3	1	10934	1	2	false	0.08304371684683792	0.8406066035293243	0.0	intrinsic component of membrane
GO:0044255	16515	922	3	1	8924	1	2	false	0.10331689825161527	0.8406066035293243	0.0	cellular lipid metabolic process
GO:0019637	16515	1008	3	1	9042	1	2	false	0.11147976111406734	0.8406066035293243	0.0	organophosphate metabolic process
GO:0006644	16515	380	3	1	3365	1	3	false	0.11292719167916948	0.8406066035293243	0.0	phospholipid metabolic process
GO:0097060	16515	356	3	1	2794	1	2	false	0.1274158911954391	0.8406066035293243	0.0	synaptic membrane
GO:0006629	16515	1169	3	1	8996	1	2	false	0.1299466429528137	0.8406066035293243	0.0	lipid metabolic process
GO:0032989	16515	1057	3	1	7814	1	3	false	0.13527002815414413	0.8406066035293243	0.0	cellular component morphogenesis
GO:0016311	16515	451	3	1	2991	1	1	false	0.1507856904046252	0.8523171112271221	0.0	dephosphorylation
GO:0007423	16515	491	3	1	3125	1	1	false	0.15712000000003365	0.8523171112271221	0.0	sensory organ development
GO:0030054	16515	1821	3	1	10934	1	1	false	0.16654472288346064	0.8523171112271221	0.0	cell junction
GO:0099634	16515	107	3	1	535	1	3	false	0.20000000000002502	0.8886080708519859	1.2543130232607621E-115	postsynaptic specialization membrane
GO:0030030	16515	1456	3	1	6509	1	1	false	0.22369027500317964	0.8886080708519859	0.0	cell projection organization
GO:0099240	16515	139	3	1	559	1	2	false	0.24865831842576708	0.8886080708519859	1.7756463141526473E-135	intrinsic component of synaptic membrane
GO:0098839	16515	86	3	1	342	1	2	false	0.2514619883041121	0.8886080708519859	3.4935914875562175E-83	postsynaptic density membrane
GO:0048869	16515	3513	3	1	13027	1	2	false	0.269670683962033	0.8886080708519859	0.0	cellular developmental process
GO:0098978	16515	331	3	1	1222	1	1	false	0.2708674304420375	0.8886080708519859	3.922962351009685E-309	glutamatergic synapse
GO:0098984	16515	348	3	1	1222	1	1	false	0.2847790507365916	0.8886080708519859	3.52185E-316	neuron to neuron synapse
GO:0030258	16515	269	3	1	922	1	1	false	0.291757049891609	0.8886080708519859	6.294618240327923E-241	lipid modification
GO:0016788	16515	1001	3	1	3358	1	1	false	0.29809410363316363	0.8886080708519859	0.0	hydrolase activity, acting on ester bonds
GO:0000904	16515	692	3	1	2048	1	2	false	0.33789062500004996	0.8886080708519859	0.0	cell morphogenesis involved in differentiation
GO:0006793	16515	3009	3	1	8863	1	1	false	0.33950129752937425	0.8886080708519859	0.0	phosphorus metabolic process
GO:0098936	16515	104	3	1	294	1	2	false	0.3537414965986627	0.8886080708519859	2.2581949814294223E-82	intrinsic component of postsynaptic membrane
GO:0048858	16515	618	3	1	1730	1	3	false	0.3572254335257796	0.8886080708519859	0.0	cell projection morphogenesis
GO:0099699	16515	128	3	1	344	1	2	false	0.3720930232557984	0.8886080708519859	5.505157902967546E-98	integral component of synaptic membrane
GO:0030182	16515	1250	3	1	3328	1	2	false	0.37560096153843164	0.8886080708519859	0.0	neuron differentiation
GO:0098590	16515	2390	3	1	6329	1	2	false	0.37762679728146903	0.8886080708519859	0.0	plasma membrane region
GO:0048468	16515	1897	3	1	5006	1	3	false	0.3789452656821435	0.8886080708519859	0.0	cell development
GO:0032502	16515	5265	3	1	13878	1	1	false	0.37937743190774376	0.8886080708519859	0.0	developmental process
GO:0045211	16515	263	3	1	683	1	2	false	0.38506588579795026	0.8886080708519859	6.417651019588943E-197	postsynaptic membrane
GO:0022008	16515	1450	3	1	3721	1	2	false	0.3896801934959465	0.8886080708519859	0.0	neurogenesis
GO:0043583	16515	193	3	1	491	1	1	false	0.3930753564154497	0.8886080708519859	3.480694703029487E-142	ear development
GO:0005887	16515	333	3	1	803	1	2	false	0.41469489414686944	0.8886080708519859	8.269589478432813E-236	integral component of plasma membrane
GO:0098948	16515	62	3	1	146	1	2	false	0.42465753424658487	0.8886080708519859	8.876535878000997E-43	intrinsic component of postsynaptic specialization membrane
GO:0032501	16515	6028	3	1	13878	1	1	false	0.4343565355253167	0.8886080708519859	0.0	multicellular organismal process
GO:0099146	16515	45	3	1	103	1	2	false	0.4368932038834865	0.8886080708519859	2.8393636852325753E-30	intrinsic component of postsynaptic density membrane
GO:0009653	16515	2361	3	1	5265	1	2	false	0.448433048434521	0.8886080708519859	0.0	anatomical structure morphogenesis
GO:0048667	16515	545	3	1	1154	1	2	false	0.4722703639515174	0.8886080708519859	0.0	cell morphogenesis involved in neuron differentiation
GO:0007399	16515	1971	3	1	4127	1	1	false	0.4775866246659873	0.8886080708519859	0.0	nervous system development
GO:0071840	16515	6683	3	1	13878	1	1	false	0.4815535379752995	0.8886080708519859	0.0	cellular component organization or biogenesis
GO:0016043	16515	6509	3	1	12854	1	2	false	0.5063793371695241	0.8886080708519859	0.0	cellular component organization
GO:0071944	16515	5612	3	1	10934	1	1	false	0.5132613865040625	0.8886080708519859	0.0	cell periphery
GO:0048666	16515	1027	3	1	1990	1	2	false	0.5160804020101041	0.8886080708519859	0.0	neuron development
GO:0061564	16515	477	3	1	915	1	1	false	0.5213114754098666	0.8886080708519859	3.141381716105017E-274	axon development
GO:0016787	16515	3358	3	1	6357	1	1	false	0.5282365895857171	0.8886080708519859	0.0	hydrolase activity
GO:0003824	16515	6357	3	1	11969	1	1	false	0.5311220653368192	0.8886080708519859	0.0	catalytic activity
GO:0042578	16515	571	3	1	1001	1	1	false	0.5704295704295185	0.908399158847337	3.8920527776558893E-296	phosphoric ester hydrolase activity
GO:0099060	16515	59	3	1	102	1	2	false	0.578431372549022	0.908399158847337	8.71455207836305E-30	integral component of postsynaptic specialization membrane
GO:0016020	16515	6329	3	1	10934	1	1	false	0.5788366563045235	0.908399158847337	0.0	membrane
GO:0031175	16515	915	3	1	1533	1	2	false	0.5968688845399999	0.908399158847337	0.0	neuron projection development
GO:0032990	16515	638	3	1	1057	1	1	false	0.6035950804161297	0.908399158847337	2.1711294386699665E-307	cell part morphogenesis
GO:0016791	16515	390	3	1	631	1	2	false	0.6180665610141629	0.908399158847337	1.7724745606628105E-181	phosphatase activity
GO:0048513	16515	3125	3	1	4812	1	2	false	0.6494181213633105	0.908399158847337	0.0	animal organ development
GO:0048812	16515	604	3	1	927	1	2	false	0.6515641855448621	0.908399158847337	1.979770327319711E-259	neuron projection morphogenesis
GO:0007409	16515	435	3	1	659	1	3	false	0.6600910470410094	0.908399158847337	1.0891818025309468E-182	axonogenesis
GO:0045202	16515	1222	3	1	1821	1	1	false	0.6710598572206609	0.908399158847337	0.0	synapse
GO:0099061	16515	42	3	1	62	1	2	false	0.6774193548387124	0.908399158847337	1.0861916459535473E-16	integral component of postsynaptic density membrane
GO:0008152	16515	9406	3	1	13878	1	1	false	0.6777633664824914	0.908399158847337	0.0	metabolic process
GO:0044237	16515	8863	3	1	13059	1	2	false	0.678689026725022	0.908399158847337	0.0	cellular metabolic process
GO:0007275	16515	4343	3	1	6284	1	2	false	0.6911203055396322	0.9110222209386062	0.0	multicellular organism development
GO:0099055	16515	99	3	1	133	1	2	false	0.744360902255682	0.9665581865111094	1.8525853898994203E-32	integral component of postsynaptic membrane
GO:0005575	16515	11845	3	1	14589	1	1	false	0.8119130851968446	0.9904582181575089	0.0	cellular_component
GO:0003674	16515	11969	3	1	14589	1	1	false	0.8204126396574014	0.9904582181575089	0.0	molecular_function
GO:0016021	16515	749	3	1	908	1	1	false	0.8248898678410735	0.9904582181575089	3.3519406952242996E-182	integral component of membrane
GO:0043226	16515	9283	3	1	10934	1	1	false	0.849003109566795	0.9904582181575089	0.0	organelle
GO:0048731	16515	4127	3	1	4812	1	2	false	0.8576475477984249	0.9904582181575089	0.0	system development
GO:0005886	16515	5537	3	1	6400	1	2	false	0.8651562500031486	0.9904582181575089	0.0	plasma membrane
GO:0000902	16515	960	3	1	1057	1	1	false	0.9082308420055522	0.9904582181575089	4.187268842637695E-140	cell morphogenesis
GO:0048856	16515	4812	3	1	5265	1	1	false	0.9139601139625344	0.9904582181575089	0.0	anatomical structure development
GO:0110165	16515	10934	3	1	11845	1	1	false	0.9230899113551975	0.9904582181575089	0.0	cellular anatomical entity
GO:0009987	16515	12841	3	1	13878	1	1	false	0.9252774175035601	0.9904582181575089	0.0	cellular process
GO:0044238	16515	8708	3	1	9406	1	1	false	0.9257920476364541	0.9904582181575089	0.0	primary metabolic process
GO:0032279	16515	326	3	1	348	1	2	false	0.9367816091955262	0.9904582181575089	2.6942141911331886E-35	asymmetric synapse
GO:0014069	16515	326	3	1	345	1	2	false	0.94492753623195	0.9904582181575089	1.2182739717218095E-31	postsynaptic density
GO:0030154	16515	3328	3	1	3513	1	1	false	0.9473384571602879	0.9904582181575089	6.4067112836E-314	cell differentiation
GO:0008150	16515	13878	3	1	14589	1	1	false	0.9512646514428278	0.9904582181575089	0.0	biological_process
GO:0048699	16515	1380	3	1	1450	1	1	false	0.9517241379311188	0.9904582181575089	3.2946673344839256E-121	generation of neurons
GO:0071704	16515	8995	3	1	9406	1	1	false	0.9563044864969051	0.9904582181575089	0.0	organic substance metabolic process
GO:0120036	16515	1437	3	1	1456	1	1	false	0.9869505494513129	0.9967637540452995	1.0870553178834464E-43	plasma membrane bounded cell projection organization
GO:0006796	16515	2991	3	1	3009	1	1	false	0.9940179461596822	0.9967637540452995	1.6476590431454356E-47	phosphate-containing compound metabolic process
GO:0120039	16515	616	3	1	618	1	1	false	0.9967637540452995	0.9967637540452995	5.24513120695616E-6	plasma membrane bounded cell projection morphogenesis
GO:0000000	16515	14589	3	1	0	0	0	true	1.0	1.0	1.0	Gene Ontology
