## Supplementary File S3 for "PIGNON: A protein-protein interaction-guided functional enrichment analysis for quantitative proteomics": table-mcl2_cluster1150-Parent-Child-Union-Benjamini-Hochberg.txt

ID	Pop.total	Pop.term	Study.total	Study.term	Pop.family	Study.family	nparents	is.trivial	p	p.adjusted	p.min	name
GO:0007610	16515	528	3	2	13878	3	1	false	0.0042250028573368	0.4557762776260721	0.0	behavior
GO:0045295	16515	12	3	1	5904	3	1	false	0.006086204836497612	0.4557762776260721	2.7004668571244056E-37	gamma-catenin binding
GO:0048520	16515	19	3	1	5452	2	3	false	0.006958411448750065	0.4557762776260721	1.2710728637855441E-54	positive regulation of behavior
GO:0042166	16515	24	3	1	2112	1	4	false	0.011363636363636036	0.4557762776260721	1.1402965450814017E-56	acetylcholine binding
GO:0001750	16515	72	3	1	10934	2	2	false	0.01312716524323035	0.4557762776260721	1.2492468978785998E-187	photoreceptor outer segment
GO:0060089	16515	856	3	2	11969	3	1	false	0.01459863825478234	0.4557762776260721	0.0	molecular transducer activity
GO:0050795	16515	53	3	1	8966	3	2	false	0.017630994403590845	0.4557762776260721	1.6220695107531526E-140	regulation of behavior
GO:0033130	16515	11	3	1	1183	2	1	false	0.018518121212378835	0.4557762776260721	6.585287440385997E-27	acetylcholine receptor binding
GO:0033555	16515	70	3	1	7429	2	2	false	0.018757539059513936	0.4557762776260721	1.7984633743822508E-171	multicellular organismal response to stress
GO:0098926	16515	32	3	1	4867	3	2	false	0.01959927398695207	0.4557762776260721	2.9659496358837013E-83	postsynaptic signal transduction
GO:1905144	16515	25	3	1	2109	2	4	false	0.023572958757234603	0.4557762776260721	1.4149761275612614E-58	response to acetylcholine
GO:0030054	16515	1821	3	2	10934	2	1	false	0.027724448518041102	0.4557762776260721	0.0	cell junction
GO:0031256	16515	167	3	1	10934	2	3	false	0.030315014991297823	0.4557762776260721	0.0	leading edge membrane
GO:1903828	16515	97	3	1	5832	2	3	false	0.03299091535490152	0.4557762776260721	1.1155587085248956E-213	negative regulation of cellular protein localization
GO:0099602	16515	8	3	1	466	2	2	false	0.034076330241359525	0.4557762776260721	1.926057570195271E-17	neurotransmitter receptor regulator activity
GO:0042562	16515	116	3	1	9221	3	1	false	0.037271155783488365	0.4557762776260721	8.546997155801766E-270	hormone binding
GO:1905145	16515	25	3	1	1312	2	5	false	0.03776092537812767	0.4557762776260721	2.199018647304987E-53	cellular response to acetylcholine
GO:0019198	16515	17	3	1	837	2	2	false	0.04023254617482509	0.4557762776260721	8.625224650466102E-36	transmembrane receptor protein phosphatase activity
GO:0008013	16515	83	3	1	5904	3	1	false	0.04159161659795485	0.4557762776260721	6.9575194701821886E-189	beta-catenin binding
GO:0035094	16515	43	3	1	1023	1	2	false	0.04203323558160464	0.4557762776260721	5.562461999405754E-77	response to nicotine
GO:1905476	16515	27	3	1	642	1	3	false	0.04205607476634902	0.4557762776260721	2.980674161089348E-48	negative regulation of protein localization to membrane
GO:0002209	16515	40	3	1	1801	2	2	false	0.04393855265590847	0.4557762776260721	7.595855471508531E-83	behavioral defense response
GO:2000272	16515	40	3	1	1737	2	3	false	0.045539080304275566	0.4557762776260721	3.2822194733825584E-82	negative regulation of signaling receptor activity
GO:0007271	16515	31	3	1	673	1	1	false	0.04606240713224131	0.4557762776260721	3.5584681563187103E-54	synaptic transmission, cholinergic
GO:0007165	16515	4610	3	3	12851	3	5	false	0.04614352026618634	0.4557762776260721	0.0	signal transduction
GO:0098772	16515	1567	3	2	11969	3	2	false	0.04691219022447666	0.4557762776260721	0.0	molecular function regulator
GO:0042165	16515	154	3	1	9221	3	1	false	0.04927616749289016	0.4557762776260721	0.0	neurotransmitter binding
GO:0023052	16515	5095	3	3	13878	3	1	false	0.04946409214546519	0.4557762776260721	0.0	signaling
GO:0051271	16515	274	3	1	5240	1	3	false	0.05229007633589636	0.45912387733312526	0.0	negative regulation of cellular component movement
GO:0030547	16515	22	3	1	1215	3	3	false	0.053386497364316894	0.45912387733312526	1.8756397798504148E-47	receptor inhibitor activity
GO:1904376	16515	21	3	1	367	1	3	false	0.057220708446867406	0.4738108519442318	1.2694734893454814E-34	negative regulation of protein localization to cell periphery
GO:0034394	16515	60	3	1	2012	2	1	false	0.05876723745044735	0.4738108519442318	1.2256807689927116E-116	protein localization to cell surface
GO:0007154	16515	5113	3	3	12841	3	1	false	0.06310698768147596	0.49338190369153934	0.0	cell communication
GO:0005929	16515	647	3	1	9587	1	3	false	0.06748722228060772	0.4942033902196193	0.0	cilium
GO:0030545	16515	411	3	2	1567	2	1	false	0.06866966431695538	0.4942033902196193	0.0	receptor regulator activity
GO:0008144	16515	217	3	1	9221	3	1	false	0.0689586125887841	0.4942033902196193	0.0	drug binding
GO:0031252	16515	401	3	1	10934	2	1	false	0.07200739171421351	0.49622641509449467	0.0	cell leading edge
GO:0015464	16515	23	3	1	612	2	4	false	0.07381021148231867	0.49622641509449467	3.154932226572105E-42	acetylcholine receptor activity
GO:0006470	16515	298	3	1	3885	1	2	false	0.07670527670524353	0.49622641509449467	0.0	protein dephosphorylation
GO:0099565	16515	146	3	1	1834	1	4	false	0.07960741548524315	0.49622641509449467	1.546423254492087E-220	chemical synaptic transmission, postsynaptic
GO:0010469	16515	133	3	1	4732	3	3	false	0.08198863984854472	0.49622641509449467	1.602122659205394E-262	regulation of signaling receptor activity
GO:1903077	16515	21	3	1	256	1	4	false	0.08203124999999874	0.49622641509449467	3.173007709383158E-31	negative regulation of protein localization to plasma membrane
GO:0004721	16515	263	3	1	3180	1	3	false	0.08270440251574912	0.49622641509449467	0.0	phosphoprotein phosphatase activity
GO:0010839	16515	12	3	1	139	1	3	false	0.08633093525180008	0.5054264645261269	1.5007388831204884E-17	negative regulation of keratinocyte proliferation
GO:2000253	16515	8	3	1	89	1	3	false	0.08988764044943745	0.5054264645261269	1.4159241340201383E-11	positive regulation of feeding behavior
GO:0097733	16515	98	3	1	1051	1	2	false	0.09324452901999614	0.5054264645261269	7.674605890346248E-141	photoreceptor cell cilium
GO:0034330	16515	618	3	1	6509	1	1	false	0.09494546013188268	0.5054264645261269	0.0	cell junction organization
GO:0051716	16515	5952	3	3	13037	3	2	false	0.09513422524139778	0.5054264645261269	0.0	cellular response to stimulus
GO:0044297	16515	538	3	1	10934	2	1	false	0.09599184791387681	0.5054264645261269	0.0	cell body
GO:1901701	16515	1030	3	2	3209	2	2	false	0.1029552559860913	0.507769148595541	0.0	cellular response to oxygen-containing compound
GO:0010837	16515	31	3	1	301	1	2	false	0.10299003322258271	0.507769148595541	5.946539337156929E-43	regulation of keratinocyte proliferation
GO:0040013	16515	286	3	1	5353	2	3	false	0.10401086855379531	0.507769148595541	0.0	negative regulation of locomotion
GO:0005102	16515	1183	3	2	5904	3	1	false	0.10430916618435532	0.507769148595541	0.0	signaling receptor binding
GO:0098794	16515	620	3	1	10934	2	2	false	0.11019728375023047	0.5233085477243103	0.0	postsynapse
GO:0009719	16515	1513	3	2	7281	3	1	false	0.11155802373967856	0.5233085477243103	0.0	response to endogenous stimulus
GO:0045786	16515	563	3	1	4807	1	3	false	0.11712086540502836	0.5395925584731663	0.0	negative regulation of cell cycle
GO:0043616	16515	42	3	1	346	1	1	false	0.12138728323698712	0.5477951216890924	4.297331764015525E-55	keratinocyte proliferation
GO:0034329	16515	369	3	1	2840	1	2	false	0.1299295774647928	0.5477951216890924	0.0	cell junction assembly
GO:0009986	16515	740	3	1	10934	2	1	false	0.13078295153654818	0.5477951216890924	0.0	cell surface
GO:0104004	16515	282	3	1	5952	3	1	false	0.13553081107982623	0.5477951216890924	0.0	cellular response to environmental stimulus
GO:0050680	16515	112	3	1	825	1	3	false	0.13575757575754355	0.5477951216890924	1.2108560937907943E-141	negative regulation of epithelial cell proliferation
GO:0032879	16515	2429	3	2	10462	3	2	false	0.13665589164803724	0.5477951216890924	0.0	regulation of localization
GO:0008285	16515	631	3	1	4571	1	3	false	0.1380441916424808	0.5477951216890924	0.0	negative regulation of cell population proliferation
GO:0030990	16515	647	3	1	4639	1	1	false	0.1394697133000342	0.5477951216890924	0.0	intraciliary transport particle
GO:0036477	16515	797	3	1	10934	2	1	false	0.1404767462114927	0.5477951216890924	0.0	somatodendritic compartment
GO:0098590	16515	2390	3	2	6329	2	2	false	0.14256485757068196	0.5477951216890924	0.0	plasma membrane region
GO:0031225	16515	131	3	1	908	1	1	false	0.1442731277533127	0.5477951216890924	5.033812529451922E-162	anchored component of membrane
GO:0050896	16515	7281	3	3	13878	3	1	false	0.14438010959247394	0.5477951216890924	0.0	response to stimulus
GO:1901700	16515	1487	3	2	3829	2	1	false	0.15075526293394856	0.5547905302249941	0.0	response to oxygen-containing compound
GO:0016311	16515	451	3	1	2991	1	1	false	0.1507856904046252	0.5547905302249941	0.0	dephosphorylation
GO:0062197	16515	310	3	1	3900	2	2	false	0.15267491335649064	0.5547905302249941	0.0	cellular response to chemical stress
GO:0150115	16515	96	3	1	618	1	1	false	0.1553398058252411	0.556634304207114	2.786876087144007E-115	cell-substrate junction organization
GO:0031224	16515	908	3	1	10934	2	2	false	0.15919813970476054	0.5594012289344903	0.0	intrinsic component of membrane
GO:0065009	16515	3314	3	2	13061	3	2	false	0.16044841450059025	0.5594012289344903	0.0	regulation of molecular function
GO:1904375	16515	109	3	1	664	1	2	false	0.16415662650603183	0.5646987951807495	4.1850203710874176E-128	regulation of protein localization to cell periphery
GO:0005001	16515	17	3	1	102	1	2	false	0.16666666666666616	0.5657894736842088	1.0421883468124559E-19	transmembrane receptor protein tyrosine phosphatase activity
GO:2000146	16515	250	3	1	1472	1	4	false	0.169836956521634	0.569064088085475	1.9209271498882467E-290	negative regulation of cell motility
GO:0030336	16515	236	3	1	1326	1	3	false	0.17797888386115357	0.5886993850792003	7.121135106725915E-269	negative regulation of cell migration
GO:1905475	16515	172	3	1	886	1	2	false	0.19413092550785818	0.6292682926829278	1.2455040406076947E-188	regulation of protein localization to membrane
GO:0097730	16515	128	3	1	647	1	1	false	0.19783616692429487	0.6292682926829278	4.413551942134972E-139	non-motile cilium
GO:0060259	16515	22	3	1	110	1	2	false	0.199999999999998	0.6292682926829278	1.3126599095472786E-23	regulation of feeding behavior
GO:0030550	16515	5	3	1	25	1	2	false	0.20000000000000032	0.6292682926829278	1.882175795219262E-5	acetylcholine receptor inhibitor activity
GO:0098960	16515	72	3	1	348	1	3	false	0.20689655172415242	0.632938339563751	1.6874090861986248E-76	postsynaptic neurotransmitter receptor activity
GO:0050678	16515	294	3	1	1390	1	2	false	0.21151079136678338	0.632938339563751	1.3112988928977E-310	regulation of epithelial cell proliferation
GO:0035690	16515	361	3	1	3222	2	2	false	0.21156185037213215	0.632938339563751	0.0	cellular response to drug
GO:0050673	16515	346	3	1	1612	1	1	false	0.21464019851129068	0.632938339563751	0.0	epithelial cell proliferation
GO:0006979	16515	409	3	1	3575	2	1	false	0.21575089711541973	0.632938339563751	0.0	response to oxidative stress
GO:0051641	16515	2730	3	2	5875	2	1	false	0.21588594527755847	0.632938339563751	0.0	cellular localization
GO:0048018	16515	384	3	1	4802	3	3	false	0.22126969417661893	0.6355141619264725	0.0	receptor ligand activity
GO:0030030	16515	1456	3	1	6509	1	1	false	0.22369027500317964	0.6355141619264725	0.0	cell projection organization
GO:0005179	16515	87	3	1	384	1	1	false	0.2265625000000197	0.6355141619264725	1.1944171700918906E-88	hormone activity
GO:0033036	16515	2808	3	2	5875	2	1	false	0.22840084324133064	0.6355141619264725	0.0	macromolecule localization
GO:0009636	16515	467	3	1	3829	2	1	false	0.22908068627582145	0.6355141619264725	0.0	response to toxic substance
GO:0044092	16515	1033	3	1	11969	3	2	false	0.23723348423025514	0.6378867887069453	0.0	negative regulation of molecular function
GO:0097060	16515	356	3	1	2794	2	2	false	0.2386367801086315	0.6378867887069453	0.0	synaptic membrane
GO:0031589	16515	308	3	1	1255	1	1	false	0.245418326693309	0.6378867887069453	7.269762113801913E-303	cell-substrate adhesion
GO:0034614	16515	152	3	1	1154	2	3	false	0.2461816886400156	0.6378867887069453	1.5267379663221025E-194	cellular response to reactive oxygen species
GO:0022610	16515	1260	3	1	13878	3	1	false	0.24840904693537902	0.6378867887069453	0.0	biological adhesion
GO:0000302	16515	218	3	1	1615	2	2	false	0.25182056387425483	0.6378867887069453	9.14669109451412E-277	response to reactive oxygen species
GO:0071214	16515	282	3	1	1117	1	2	false	0.25246195165610585	0.6378867887069453	2.9122699178312044E-273	cellular response to abiotic stimulus
GO:0050794	16515	8239	3	3	12995	3	2	false	0.2548219130141133	0.6378867887069453	0.0	regulation of cellular process
GO:0071559	16515	221	3	1	1598	2	2	false	0.25754406533525886	0.6378867887069453	4.427655808593946E-278	response to transforming growth factor beta
GO:0007044	16515	96	3	1	369	1	2	false	0.2601626016259987	0.6378867887069453	2.903468188379007E-91	cell-substrate junction assembly
GO:0005515	16515	5904	3	3	9221	3	1	false	0.26243731096287665	0.6378867887069453	0.0	protein binding
GO:0071944	16515	5612	3	2	10934	2	1	false	0.26341440040921293	0.6378867887069453	0.0	cell periphery
GO:0048519	16515	4686	3	2	13878	3	2	false	0.2650266090557969	0.6378867887069453	0.0	negative regulation of biological process
GO:0050789	16515	8917	3	3	13878	3	2	false	0.26523046784051957	0.6378867887069453	0.0	regulation of biological process
GO:0040012	16515	891	3	1	9059	3	2	false	0.2670223766680236	0.6378867887069453	0.0	regulation of locomotion
GO:1990778	16515	300	3	1	2012	2	1	false	0.2760414143679409	0.6511233651933848	0.0	protein localization to cell periphery
GO:0051270	16515	896	3	1	8723	3	3	false	0.27761073709795475	0.6511233651933848	0.0	regulation of cellular component movement
GO:1903076	16515	93	3	1	328	1	3	false	0.28353658536584986	0.6559949595118125	2.3692033986606953E-84	regulation of protein localization to plasma membrane
GO:0030594	16515	134	3	1	869	2	2	false	0.2847730056795465	0.6559949595118125	1.4845856709098422E-161	neurotransmitter receptor activity
GO:0007631	16515	83	3	1	528	2	1	false	0.2899344488528311	0.6619742283542516	3.757649788631988E-99	feeding behavior
GO:0071560	16515	215	3	1	1353	2	3	false	0.2926599666753534	0.6623357140547471	1.762581023349221E-256	cellular response to transforming growth factor beta stimulus
GO:0016788	16515	1001	3	1	3358	1	1	false	0.29809410363316363	0.6686361432257905	0.0	hydrolase activity, acting on ester bonds
GO:0008283	16515	1612	3	1	13878	3	1	false	0.309575980064994	0.6686361432257905	0.0	cell population proliferation
GO:0001664	16515	200	3	1	1183	2	1	false	0.3096604033737831	0.6686361432257905	1.1343074011930345E-232	G protein-coupled receptor binding
GO:0040011	16515	1650	3	1	13878	3	1	false	0.31597343074473105	0.6686361432257905	0.0	locomotion
GO:0042995	16515	1906	3	1	10934	2	1	false	0.3182634551571402	0.6686361432257905	0.0	cell projection
GO:0071478	16515	164	3	1	512	1	2	false	0.32031249999993017	0.6686361432257905	9.564635913401022E-139	cellular response to radiation
GO:0099536	16515	688	3	1	2147	1	2	false	0.3204471355378102	0.6686361432257905	0.0	synaptic signaling
GO:0007049	16515	1553	3	1	12841	3	1	false	0.32073302055780645	0.6686361432257905	0.0	cell cycle
GO:0007178	16515	304	3	1	947	1	1	false	0.321013727560695	0.6686361432257905	2.6692498831821777E-257	transmembrane receptor protein serine/threonine kinase signaling pathway
GO:0060341	16515	720	3	1	4068	2	2	false	0.3226922499458799	0.6686361432257905	0.0	regulation of cellular localization
GO:0071482	16515	106	3	1	327	1	2	false	0.32415902140670644	0.6686361432257905	7.295561451263705E-89	cellular response to light stimulus
GO:0099601	16515	66	3	1	201	1	2	false	0.32835820895521733	0.6686361432257905	9.238853549301662E-55	regulation of neurotransmitter receptor activity
GO:0065007	16515	9584	3	3	13878	3	1	false	0.32931968937529044	0.6686361432257905	0.0	biological regulation
GO:0051726	16515	1069	3	1	8439	3	2	false	0.33394958301135985	0.6686361432257905	0.0	regulation of cell cycle
GO:0016020	16515	6329	3	2	10934	2	1	false	0.3350295766107691	0.6686361432257905	0.0	membrane
GO:1905114	16515	618	3	1	3315	2	2	false	0.3381420383013415	0.6686361432257905	0.0	cell surface receptor signaling pathway involved in cell-cell signaling
GO:0006793	16515	3009	3	1	8863	1	1	false	0.33950129752937425	0.6686361432257905	0.0	phosphorus metabolic process
GO:0030548	16515	8	3	1	23	1	2	false	0.34782608695652184	0.6722989486630986	2.0395093756245953E-6	acetylcholine receptor regulator activity
GO:0035335	16515	104	3	1	298	1	1	false	0.3489932885906464	0.6722989486630986	4.012071207012672E-83	peptidyl-tyrosine dephosphorylation
GO:0005912	16515	159	3	1	453	1	1	false	0.3509933774833632	0.6722989486630986	8.127486957214048E-127	adherens junction
GO:1901699	16515	613	3	1	3146	2	2	false	0.3517843336027841	0.6722989486630986	0.0	cellular response to nitrogen compound
GO:0070727	16515	2015	3	2	3370	2	2	false	0.35744037316996113	0.6731636592301173	0.0	cellular macromolecule localization
GO:0009314	16515	401	3	1	1117	1	1	false	0.35899731423445286	0.6731636592301173	8.0802252E-316	response to radiation
GO:1903827	16515	498	3	1	2490	2	3	false	0.36006428284401626	0.6731636592301173	0.0	regulation of cellular protein localization
GO:0019900	16515	786	3	1	2163	1	1	false	0.36338418862714505	0.6744828824877944	0.0	kinase binding
GO:0030182	16515	1250	3	1	3328	1	2	false	0.37560096153843164	0.6855971912681529	0.0	neuron differentiation
GO:0048468	16515	1897	3	1	5006	1	3	false	0.3789452656821435	0.6855971912681529	0.0	cell development
GO:0004725	16515	102	3	1	265	1	2	false	0.3849056603773273	0.6855971912681529	3.9989097734914975E-76	protein tyrosine phosphatase activity
GO:0045211	16515	263	3	1	683	1	2	false	0.38506588579795026	0.6855971912681529	6.417651019588943E-197	postsynaptic membrane
GO:0051179	16515	5875	3	2	13878	3	1	false	0.38589105521049927	0.6855971912681529	0.0	localization
GO:0048041	16515	80	3	1	206	1	2	false	0.38834951456311967	0.6855971912681529	3.031731748761038E-59	focal adhesion assembly
GO:0022008	16515	1450	3	1	3721	1	2	false	0.3896801934959465	0.6855971912681529	0.0	neurogenesis
GO:0070848	16515	649	3	1	2958	2	1	false	0.39072937024077137	0.6855971912681529	0.0	response to growth factor
GO:0009628	16515	1117	3	1	7281	3	1	false	0.39328831127010316	0.6855971912681529	0.0	response to abiotic stimulus
GO:0022607	16515	2668	3	1	6683	1	2	false	0.3992219063298667	0.6892722384026166	0.0	cellular component assembly
GO:0032501	16515	6028	3	2	13878	3	1	false	0.40209355318075224	0.6892722384026166	0.0	multicellular organismal process
GO:0007186	16515	729	3	1	4610	3	1	false	0.40341127131315935	0.6892722384026166	0.0	G protein-coupled receptor signaling pathway
GO:0006928	16515	2076	3	1	12841	3	1	false	0.41084984678198044	0.6942304123286644	0.0	movement of cell or subcellular component
GO:0042493	16515	892	3	1	3829	2	1	false	0.411694779404208	0.6942304123286644	0.0	response to drug
GO:0042127	16515	1354	3	1	8277	3	2	false	0.4148956375309298	0.6950848992401292	0.0	regulation of cell population proliferation
GO:0072659	16515	252	3	1	591	1	2	false	0.42639593908638407	0.6992724667653855	2.2999490613522534E-174	protein localization to plasma membrane
GO:0003008	16515	1482	3	1	6028	2	1	false	0.4312925940771749	0.6992724667653855	0.0	system process
GO:0032880	16515	928	3	1	3765	2	2	false	0.43225807362048685	0.6992724667653855	0.0	regulation of protein localization
GO:0044085	16515	2890	3	1	6683	1	1	false	0.43244052072595757	0.6992724667653855	0.0	cellular component biogenesis
GO:0051674	16515	1451	3	1	5875	2	1	false	0.4329906185947071	0.6992724667653855	0.0	localization of cell
GO:0032870	16515	641	3	1	2591	2	3	false	0.4336573437304716	0.6992724667653855	0.0	cellular response to hormone stimulus
GO:0070887	16515	2939	3	2	6418	3	2	false	0.4370353725088902	0.7003423981819482	0.0	cellular response to chemical stimulus
GO:0071363	16515	620	3	1	2444	2	2	false	0.4430876688989907	0.7056581393576519	0.0	cellular response to growth factor stimulus
GO:0005488	16515	9221	3	3	11969	3	1	false	0.4572229480303556	0.7193420156735822	0.0	binding
GO:1901698	16515	1008	3	1	3829	2	1	false	0.457256165001812	0.7193420156735822	0.0	response to nitrogen compound
GO:0034644	16515	76	3	1	164	1	2	false	0.46341463414636147	0.7246119733924925	1.0638980345459273E-48	cellular response to UV
GO:0007399	16515	1971	3	1	4127	1	1	false	0.4775866246659873	0.7412262592898259	0.0	nervous system development
GO:0140096	16515	3053	3	1	6357	1	1	false	0.4802579833254222	0.7412262592898259	0.0	catalytic activity, acting on a protein
GO:0007179	16515	167	3	1	346	1	2	false	0.48265895953756105	0.7412262592898259	2.0029217406586824E-103	transforming growth factor beta receptor signaling pathway
GO:0006950	16515	3575	3	2	7281	3	1	false	0.4865055772029573	0.7413754667414941	0.0	response to stress
GO:0009411	16515	134	3	1	274	1	1	false	0.48905109489050375	0.7413754667414941	7.303673315893095E-82	response to UV
GO:0004888	16515	596	3	2	850	2	1	false	0.4914016489990232	0.7413754667414941	2.4718895390397115E-224	transmembrane signaling receptor activity
GO:0072657	16515	581	3	1	2012	2	1	false	0.49425031116099605	0.7413754667414941	0.0	protein localization to membrane
GO:0097447	16515	581	3	1	1166	1	3	false	0.49828473413403224	0.7431067133328343	0.0	dendritic tree
GO:0071310	16515	2428	3	2	3396	2	2	false	0.5111060226799287	0.7578468612150666	0.0	cellular response to organic substance
GO:0048666	16515	1027	3	1	1990	1	2	false	0.5160804020101041	0.7608499641063249	0.0	neuron development
GO:0043412	16515	3949	3	1	7606	1	1	false	0.5191953720732142	0.7610932158800526	0.0	macromolecule modification
GO:0009725	16515	915	3	1	2964	2	2	false	0.5221824909370321	0.7611473596709281	0.0	response to hormone
GO:0016787	16515	3358	3	1	6357	1	1	false	0.5282365895857171	0.765646292770309	0.0	hydrolase activity
GO:2000145	16515	829	3	1	1544	1	3	false	0.5369170984451738	0.7722865467081211	0.0	regulation of cell motility
GO:0042221	16515	3829	3	2	7281	3	1	false	0.5388045674707822	0.7722865467081211	0.0	response to chemical
GO:0043005	16515	1047	3	1	1906	1	1	false	0.54931794333664	0.7780926871805959	0.0	neuron projection
GO:0050877	16515	817	3	1	1482	1	1	false	0.5512820512820672	0.7780926871805959	0.0	nervous system process
GO:0003674	16515	11969	3	3	14589	3	1	false	0.5521759367843886	0.7780926871805959	0.0	molecular_function
GO:0030425	16515	581	3	1	1047	1	2	false	0.5549188156636807	0.7780926871805959	1.4979502321803E-311	dendrite
GO:0043025	16515	472	3	1	843	1	2	false	0.5599051008303412	0.7808406271039352	2.652551411051871E-250	neuronal cell body
GO:0042578	16515	571	3	1	1001	1	1	false	0.5704295704295185	0.7882431582259989	3.8920527776558893E-296	phosphoric ester hydrolase activity
GO:0030334	16515	777	3	1	1360	1	2	false	0.5713235294118674	0.7882431582259989	0.0	regulation of cell migration
GO:0030424	16515	602	3	1	1047	1	1	false	0.5749761222538338	0.7890629762845165	3.60013370824989E-309	axon
GO:0005911	16515	453	3	1	776	1	1	false	0.5837628865982845	0.7897034472375383	4.8883159172596333E-228	cell-cell junction
GO:0042596	16515	41	3	1	70	1	1	false	0.5857142857142824	0.7897034472375383	2.4692366214609193E-20	fear response
GO:0019538	16515	5250	3	1	8935	1	3	false	0.5875769445978096	0.7897034472375383	0.0	protein metabolic process
GO:0007167	16515	947	3	1	2604	2	1	false	0.5951746566768743	0.7897034472375383	0.0	enzyme linked receptor protein signaling pathway
GO:0010033	16515	2958	3	2	3829	2	1	false	0.5967496854130652	0.7897034472375383	0.0	response to organic substance
GO:0007166	16515	2604	3	2	4610	3	1	false	0.5967635789960097	0.7897034472375383	0.0	cell surface receptor signaling pathway
GO:0031175	16515	915	3	1	1533	1	2	false	0.5968688845399999	0.7897034472375383	0.0	neuron projection development
GO:0048869	16515	3513	3	1	13027	3	2	false	0.6104894129143742	0.8017977328182232	0.0	cellular developmental process
GO:0034599	16515	273	3	1	443	1	2	false	0.6162528216704721	0.8017977328182232	2.00136442996212E-127	cellular response to oxidative stress
GO:0016791	16515	390	3	1	631	1	2	false	0.6180665610141629	0.8017977328182232	1.7724745606628105E-181	phosphatase activity
GO:0006952	16515	1379	3	1	3575	2	1	false	0.6227439041058103	0.8017977328182232	0.0	defense response
GO:0043169	16515	1836	3	1	2941	1	1	false	0.6242774566465132	0.8017977328182232	0.0	cation binding
GO:0007160	16515	194	3	1	308	1	1	false	0.6298701298700592	0.8017977328182232	1.494935164702491E-87	cell-matrix adhesion
GO:0032991	16515	4639	3	1	11845	2	1	false	0.6299207126241301	0.8017977328182232	0.0	protein-containing complex
GO:0034613	16515	2012	3	2	2533	2	2	false	0.6308718595430206	0.8017977328182232	0.0	cellular protein localization
GO:0033554	16515	1926	3	1	6548	3	2	false	0.6483740871929364	0.8200025220381255	0.0	cellular response to stress
GO:0044267	16515	4687	3	1	7022	1	2	false	0.6674736542281041	0.8379829156545205	0.0	cellular protein metabolic process
GO:0070161	16515	776	3	1	1821	2	1	false	0.670818473123995	0.8379829156545205	0.0	anchoring junction
GO:0048870	16515	1451	3	1	2148	1	3	false	0.675512104283355	0.8379829156545205	0.0	cell motility
GO:0095500	16515	23	3	1	34	1	2	false	0.6764705882352909	0.8379829156545205	3.4953087364262726E-9	acetylcholine receptor signaling pathway
GO:0009416	16515	274	3	1	401	1	1	false	0.683291770573528	0.8379829156545205	4.3097794406991056E-108	response to light stimulus
GO:0043167	16515	2941	3	1	9221	3	1	false	0.6841516008178558	0.8379829156545205	0.0	ion binding
GO:1901564	16515	6170	3	1	9003	1	2	false	0.6853271131903249	0.8379829156545205	0.0	organonitrogen compound metabolic process
GO:0048523	16515	4164	3	1	12864	3	3	false	0.6906991022846116	0.8388423230251781	0.0	negative regulation of cellular process
GO:0036211	16515	3764	3	1	5415	1	2	false	0.6951061865182656	0.8388423230251781	0.0	protein modification process
GO:0007267	16515	1687	3	1	5153	3	2	false	0.6957839423542176	0.8388423230251781	0.0	cell-cell signaling
GO:0071495	16515	1268	3	2	1513	2	1	false	0.7022716702163821	0.8427260042596585	3.6313787365830666E-290	cellular response to endogenous stimulus
GO:0044260	16515	6589	3	1	9167	1	2	false	0.7187738627761757	0.8585354472048765	0.0	cellular macromolecule metabolic process
GO:0019899	16515	2163	3	1	5904	3	1	false	0.745670675161396	0.881767549297171	0.0	enzyme binding
GO:0023051	16515	3308	3	1	9004	3	2	false	0.7468841002013573	0.881767549297171	0.0	regulation of signaling
GO:0005886	16515	5537	3	2	6400	2	2	false	0.7484771057987615	0.881767549297171	0.0	plasma membrane
GO:0032502	16515	5265	3	1	13878	3	1	false	0.7609849240888042	0.8853543914789386	0.0	developmental process
GO:0048583	16515	3777	3	1	9953	3	2	false	0.761120007490927	0.8853543914789386	0.0	regulation of response to stimulus
GO:0048518	16515	5275	3	1	13878	3	2	false	0.76181656941211	0.8853543914789386	0.0	positive regulation of biological process
GO:0010646	16515	3269	3	1	8383	3	2	false	0.7730216690126152	0.8943479399338776	0.0	regulation of cell communication
GO:0009987	16515	12841	3	3	13878	3	1	false	0.7921516040267216	0.9123889010664918	0.0	cellular process
GO:0097731	16515	102	3	1	128	1	1	false	0.7968749999999915	0.9137499999999902	1.0055047661638002E-27	9+0 non-motile cilium
GO:0006464	16515	3764	3	1	4687	1	2	false	0.8030723277178098	0.9167816838548448	0.0	cellular protein modification process
GO:0008104	16515	2531	3	2	2808	2	1	false	0.8124060524294807	0.9233513723647843	0.0	protein localization
GO:0043170	16515	7606	3	1	8995	1	1	false	0.8455808782695051	0.9568415201470716	0.0	macromolecule metabolic process
GO:0110165	16515	10934	3	2	11845	2	1	false	0.8520889902826382	0.957262887276832	0.0	cellular anatomical entity
GO:0048731	16515	4127	3	1	4812	1	2	false	0.8576475477984249	0.957262887276832	0.0	system development
GO:0071840	16515	6683	3	1	13878	3	1	false	0.8606764507703596	0.957262887276832	0.0	cellular component organization or biogenesis
GO:0008150	16515	13878	3	3	14589	3	1	false	0.8607945342954457	0.957262887276832	0.0	biological_process
GO:0016043	16515	6509	3	1	12854	3	2	false	0.8797525176564943	0.9711904858284373	0.0	cellular component organization
GO:0006807	16515	8339	3	1	9406	1	1	false	0.8865617690907434	0.9711904858284373	0.0	nitrogen compound metabolic process
GO:0019901	16515	700	3	1	786	1	1	false	0.8905852417304252	0.9711904858284373	2.985224654691716E-117	protein kinase binding
GO:0045202	16515	1222	3	1	1821	2	1	false	0.8919196673715015	0.9711904858284373	0.0	synapse
GO:0003824	16515	6357	3	1	11969	3	1	false	0.8969480880533758	0.9711904858284373	0.0	catalytic activity
GO:0009966	16515	2880	3	1	5336	3	4	false	0.902556884436152	0.9711904858284373	0.0	regulation of signal transduction
GO:0007275	16515	4343	3	1	6284	2	2	false	0.904627310640097	0.9711904858284373	0.0	multicellular organism development
GO:0016477	16515	1315	3	1	1451	1	1	false	0.9062715368704692	0.9711904858284373	2.5941692467191015E-195	cell migration
GO:0005575	16515	11845	3	2	14589	3	1	false	0.9071973142816022	0.9711904858284373	0.0	cellular_component
GO:0048856	16515	4812	3	1	5265	1	1	false	0.9139601139625344	0.974387228935264	0.0	anatomical structure development
GO:0044238	16515	8708	3	1	9406	1	1	false	0.9257920476364541	0.9818501170960285	0.0	primary metabolic process
GO:0001662	16515	39	3	1	42	1	2	false	0.9285714285714378	0.9818501170960285	8.710801393728372E-5	behavioral fear response
GO:0030154	16515	3328	3	1	3513	1	1	false	0.9473384571602879	0.9967242300164506	6.4067112836E-314	cell differentiation
GO:0048699	16515	1380	3	1	1450	1	1	false	0.9517241379311188	0.9967242300164506	3.2946673344839256E-121	generation of neurons
GO:0071704	16515	8995	3	1	9406	1	1	false	0.9563044864969051	0.9967242300164506	0.0	organic substance metabolic process
GO:0120025	16515	1906	3	1	2390	2	2	false	0.9590571149854537	0.9967242300164506	0.0	plasma membrane bounded cell projection
GO:0008152	16515	9406	3	1	13878	3	1	false	0.9665553061074156	0.9967242300164506	0.0	metabolic process
GO:0044237	16515	8863	3	1	13059	3	2	false	0.9668437137411192	0.9967242300164506	0.0	cellular metabolic process
GO:0043226	16515	9283	3	1	10934	2	1	false	0.9772116647640889	0.9967242300164506	0.0	organelle
GO:0099537	16515	678	3	1	688	1	1	false	0.9854651162789891	0.9967242300164506	1.6308581617624151E-22	trans-synaptic signaling
GO:0038023	16515	850	3	2	856	2	1	false	0.986022298737141	0.9967242300164506	1.862586969397614E-15	signaling receptor activity
GO:0120036	16515	1437	3	1	1456	1	1	false	0.9869505494513129	0.9967242300164506	1.0870553178834464E-43	plasma membrane bounded cell projection organization
GO:0098916	16515	673	3	1	678	1	1	false	0.9926253687314729	0.9967242300164506	8.500657496417303E-13	anterograde trans-synaptic signaling
GO:0006796	16515	2991	3	1	3009	1	1	false	0.9940179461596822	0.9967242300164506	1.6476590431454356E-47	phosphate-containing compound metabolic process
GO:0007155	16515	1255	3	1	1260	1	1	false	0.9960317460319057	0.9967242300164506	3.808723211297523E-14	cell adhesion
GO:0030546	16515	387	3	1	411	2	1	false	0.9967242300164506	0.9967242300164506	2.2796487699229027E-39	signaling receptor activator activity
GO:0000000	16515	14589	3	3	0	0	0	true	1.0	1.0	1.0	Gene Ontology
GO:0007268	16515	673	3	1	673	1	1	true	1.0	1.0	1.0	chemical synaptic transmission
