## Supplementary File S3 for "PIGNON: A protein-protein interaction-guided functional enrichment analysis for quantitative proteomics": table-mcl2_cluster1151-Parent-Child-Union-Benjamini-Hochberg.txt

ID	Pop.total	Pop.term	Study.total	Study.term	Pop.family	Study.family	nparents	is.trivial	p	p.adjusted	p.min	name
GO:0048511	16515	254	3	2	13878	2	1	false	3.33681221267346E-4	0.07507827478515285	0.0	rhythmic process
GO:0031365	16515	22	3	1	3764	1	1	false	0.005844845908601813	0.4865240080482923	2.5892798763715958E-58	N-terminal protein amino acid modification
GO:0009648	16515	23	3	2	274	2	1	false	0.006764525012698849	0.4865240080482923	5.710722720634146E-34	photoperiodism
GO:0009649	16515	25	3	1	2488	1	2	false	0.010048231511261028	0.4865240080482923	2.2229296415313295E-60	entrainment of circadian clock
GO:0071889	16515	32	3	1	5904	2	1	false	0.010811644623295386	0.4865240080482923	6.026138245848902E-86	14-3-3 protein binding
GO:0032922	16515	65	3	1	7111	2	3	false	0.018199255882303783	0.6614354820047438	4.658596512697576E-160	circadian regulation of gene expression
GO:0042752	16515	100	3	1	8926	2	2	false	0.02228218197453473	0.6614354820047438	1.3997728163591125E-237	regulation of circadian rhythm
GO:0009628	16515	1117	3	2	7281	2	1	false	0.023517706026835335	0.6614354820047438	0.0	response to abiotic stimulus
GO:0043433	16515	151	3	1	5068	1	4	false	0.029794790844436092	0.6682845552024375	3.060363610307282E-294	negative regulation of DNA-binding transcription factor activity
GO:0034694	16515	28	3	1	933	1	2	false	0.030010718113599056	0.6682845552024375	3.200085254761831E-54	response to prostaglandin
GO:0006474	16515	15	3	1	419	1	3	false	0.035799522673029875	0.6682845552024375	7.823473206503672E-28	N-terminal protein amino acid acetylation
GO:0004060	16515	3	3	1	81	1	1	false	0.03703703703703738	0.6682845552024375	1.172058134083452E-5	arylamine N-acetyltransferase activity
GO:0071320	16515	49	3	1	1255	1	4	false	0.039043824701205335	0.6682845552024375	2.3060289515773916E-89	cellular response to cAMP
GO:0046683	16515	123	3	1	2958	1	1	false	0.041582150101485	0.6682845552024375	1.856914076767514E-221	response to organophosphorus
GO:0070542	16515	75	3	1	1629	1	3	false	0.046040515653782664	0.69060773480674	1.7860517739093497E-131	response to fatty acid
GO:0051412	16515	19	3	1	358	1	4	false	0.05307262569831911	0.7045102730089091	5.921448158673273E-32	response to corticosterone
GO:1901654	16515	165	3	1	3035	1	2	false	0.05436573311367199	0.7045102730089091	1.413082055892952E-277	response to ketone
GO:0043543	16515	217	3	1	3764	1	1	false	0.05765143464393899	0.7045102730089091	0.0	protein acylation
GO:0051591	16515	89	3	1	1496	1	3	false	0.05949197860964121	0.7045102730089091	6.437483432039056E-146	response to cAMP
GO:0007389	16515	379	3	1	6028	1	2	false	0.06287325812887976	0.7073241539498972	0.0	pattern specification process
GO:0051604	16515	246	3	1	6967	2	2	false	0.06937677276929671	0.7143926913284807	0.0	protein maturation
GO:0097305	16515	212	3	1	3035	1	2	false	0.06985172981878478	0.7143926913284807	0.0	response to alcohol
GO:0034695	16515	22	3	1	293	1	3	false	0.0750853242320825	0.7200000000000689	1.3513601880331975E-33	response to prostaglandin E
GO:0001101	16515	295	3	1	3829	1	1	false	0.07704361452070302	0.7200000000000689	0.0	response to acid chemical
GO:0043425	16515	28	3	1	350	1	1	false	0.08000000000000766	0.7200000000000689	5.395906111066881E-42	bHLH transcription factor binding
GO:0070888	16515	50	3	1	562	1	1	false	0.08896797153023905	0.7699151382424533	9.37524765784408E-73	E-box binding
GO:0014074	16515	139	3	1	1364	1	2	false	0.10190615835776513	0.8372303514867337	2.5496839406200077E-194	response to purine-containing compound
GO:0016746	16515	296	3	1	2841	1	1	false	0.10418866596279353	0.8372303514867337	0.0	transferase activity, transferring acyl groups
GO:0046688	16515	37	3	1	330	1	1	false	0.112121212121211	0.8699059561128439	7.318734573931603E-50	response to copper ion
GO:0048471	16515	689	3	1	10934	2	2	false	0.12206348022230555	0.9079699055001638	0.0	perinuclear region of cytoplasm
GO:0009314	16515	401	3	2	1117	2	1	false	0.12867287248555803	0.9079699055001638	8.0802252E-316	response to radiation
GO:0010035	16515	502	3	1	3829	1	1	false	0.1311047270827071	0.9079699055001638	0.0	response to inorganic substance
GO:0016604	16515	754	3	1	10934	2	2	false	0.13316891947335735	0.9079699055001638	0.0	nuclear body
GO:0001217	16515	226	3	1	1641	1	2	false	0.13772090188904335	0.9113883213245516	7.939988714179911E-285	DNA-binding transcription repressor activity
GO:0051090	16515	647	3	1	4303	1	3	false	0.1503602138044959	0.9204383161623644	0.0	regulation of DNA-binding transcription factor activity
GO:0010043	16515	50	3	1	330	1	1	false	0.15151515151515094	0.9204383161623644	1.806297219699849E-60	response to zinc ion
GO:0044092	16515	1033	3	1	11969	2	2	false	0.16517039562560076	0.9204383161623644	0.0	negative regulation of molecular function
GO:0001102	16515	50	3	1	301	1	2	false	0.16611295681061805	0.9204383161623644	2.678955194185734E-58	RNA polymerase II activating transcription factor binding
GO:0043426	16515	5	3	1	28	1	1	false	0.17857142857142885	0.9204383161623644	1.0175010175010147E-5	MRF binding
GO:0045595	16515	1604	3	1	8813	1	3	false	0.18200385793774987	0.9204383161623644	0.0	regulation of cell differentiation
GO:0005654	16515	1101	3	1	10934	2	2	false	0.19125894286302064	0.9204383161623644	0.0	nucleoplasm
GO:0042802	16515	603	3	1	5904	2	1	false	0.1938524437757364	0.9204383161623644	0.0	identical protein binding
GO:0051385	16515	29	3	1	149	1	1	false	0.19463087248322936	0.9204383161623644	1.5528536083352411E-31	response to mineralocorticoid
GO:1901699	16515	613	3	1	3146	1	2	false	0.19485060394169879	0.9204383161623644	0.0	cellular response to nitrogen compound
GO:0003714	16515	237	3	1	1210	1	2	false	0.19586776859511384	0.9204383161623644	4.1508910608822115E-259	transcription corepressor activity
GO:0071407	16515	516	3	1	2614	1	2	false	0.19739862280010917	0.9204383161623644	0.0	cellular response to organic cyclic compound
GO:0008134	16515	635	3	1	5904	2	1	false	0.20355675562487915	0.9204383161623644	0.0	transcription factor binding
GO:0019904	16515	644	3	1	5904	2	1	false	0.20627550549578264	0.9204383161623644	0.0	protein domain specific binding
GO:0071417	16515	559	3	1	2670	1	4	false	0.2093632958804389	0.9204383161623644	0.0	cellular response to organonitrogen compound
GO:0001227	16515	226	3	1	1066	1	3	false	0.21200750469040508	0.9204383161623644	2.282978417684042E-238	DNA-binding transcription repressor activity, RNA polymerase II-specific
GO:0000785	16515	1237	3	1	10934	2	2	false	0.21347671437339977	0.9204383161623644	0.0	chromatin
GO:0045934	16515	1121	3	1	5079	1	4	false	0.22071273872797034	0.9204383161623644	0.0	negative regulation of nucleobase-containing compound metabolic process
GO:0009890	16515	1224	3	1	5516	1	3	false	0.22189992748418025	0.9204383161623644	0.0	negative regulation of biosynthetic process
GO:0031327	16515	1201	3	1	5235	1	4	false	0.2294173829989134	0.9204383161623644	0.0	negative regulation of cellular biosynthetic process
GO:0010467	16515	3646	3	2	7606	2	1	false	0.22975165977491652	0.9204383161623644	0.0	gene expression
GO:0050793	16515	2287	3	1	9945	1	2	false	0.22996480643445902	0.9204383161623644	0.0	regulation of developmental process
GO:0033613	16515	83	3	1	350	1	1	false	0.23714285714287986	0.9204383161623644	1.0926767404900737E-82	activating transcription factor binding
GO:0048545	16515	358	3	1	1482	1	3	false	0.24156545209177674	0.9204383161623644	0.0	response to steroid hormone
GO:0140110	16515	1582	3	1	11969	2	1	false	0.24688898024482392	0.9204383161623644	0.0	transcription regulator activity
GO:0046983	16515	799	3	1	5904	2	1	false	0.2523690356331033	0.9204383161623644	0.0	protein dimerization activity
GO:0051253	16515	1028	3	1	4032	1	4	false	0.25496031746060777	0.9204383161623644	0.0	negative regulation of RNA metabolic process
GO:1901698	16515	1008	3	1	3829	1	1	false	0.26325411334523957	0.9204383161623644	0.0	response to nitrogen compound
GO:0010558	16515	1157	3	1	4394	1	4	false	0.2633136094670124	0.9204383161623644	0.0	negative regulation of macromolecule biosynthetic process
GO:0003712	16515	574	3	1	2130	1	2	false	0.2694835680752466	0.9204383161623644	0.0	transcription coregulator activity
GO:0050896	16515	7281	3	2	13878	2	1	false	0.2752326419439924	0.9204383161623644	0.0	response to stimulus
GO:0051239	16515	2782	3	1	10089	1	2	false	0.27574586182970434	0.9204383161623644	0.0	regulation of multicellular organismal process
GO:0033993	16515	838	3	1	2958	1	1	false	0.28329952670773073	0.9204383161623644	0.0	response to lipid
GO:0000981	16515	603	3	1	2123	1	4	false	0.28403203014610584	0.9204383161623644	0.0	DNA-binding transcription factor activity, RNA polymerase II-specific
GO:0014070	16515	845	3	1	2958	1	1	false	0.2856659905346113	0.9204383161623644	0.0	response to organic cyclic compound
GO:1901652	16515	482	3	1	1628	1	2	false	0.29606879606867936	0.9204383161623644	0.0	response to peptide
GO:0051960	16515	821	3	1	2749	1	2	false	0.2986540560206376	0.9204383161623644	0.0	regulation of nervous system development
GO:2000113	16515	1054	3	1	3468	1	4	false	0.30392156862731723	0.9204383161623644	0.0	negative regulation of cellular macromolecule biosynthetic process
GO:0009725	16515	915	3	1	2964	1	2	false	0.3087044534412168	0.9204383161623644	0.0	response to hormone
GO:0010243	16515	931	3	1	2967	1	2	false	0.31378496798126876	0.9204383161623644	0.0	response to organonitrogen compound
GO:1901701	16515	1030	3	1	3209	1	2	false	0.32097226550385777	0.9204383161623644	0.0	cellular response to oxygen-containing compound
GO:0045892	16515	874	3	1	2657	1	5	false	0.32894241625948895	0.9204383161623644	0.0	negative regulation of transcription, DNA-templated
GO:0060284	16515	839	3	1	2508	1	2	false	0.33452950558254696	0.9204383161623644	0.0	regulation of cell development
GO:2000026	16515	1794	3	1	5196	1	3	false	0.345265588914855	0.9204383161623644	0.0	regulation of multicellular organismal development
GO:0046982	16515	280	3	1	799	1	1	false	0.3504380475594878	0.9204383161623644	5.893370673055447E-224	protein heterodimerization activity
GO:0005694	16515	1624	3	1	4526	1	1	false	0.3588157313308635	0.9204383161623644	0.0	chromosome
GO:1902679	16515	954	3	1	2613	1	5	false	0.3650975889776049	0.9204383161623644	0.0	negative regulation of RNA biosynthetic process
GO:0034097	16515	1093	3	1	2958	1	1	false	0.36950642325946553	0.9204383161623644	0.0	response to cytokine
GO:0009719	16515	1513	3	1	7281	2	1	false	0.3724435569900354	0.9204383161623644	0.0	response to endogenous stimulus
GO:0048468	16515	1897	3	1	5006	1	3	false	0.3789452656821435	0.9204383161623644	0.0	cell development
GO:1901700	16515	1487	3	1	3829	1	1	false	0.3883520501432656	0.9204383161623644	0.0	response to oxygen-containing compound
GO:0022008	16515	1450	3	1	3721	1	2	false	0.3896801934959465	0.9204383161623644	0.0	neurogenesis
GO:0035326	16515	590	3	1	1506	1	1	false	0.391766268260459	0.9204383161623644	0.0	cis-regulatory region binding
GO:0031324	16515	2129	3	1	9593	2	4	false	0.3946292155779225	0.9204383161623644	0.0	negative regulation of cellular metabolic process
GO:1903507	16515	954	3	1	2359	1	3	false	0.4044086477324244	0.9204383161623644	0.0	negative regulation of nucleic acid-templated transcription
GO:0051592	16515	135	3	1	330	1	1	false	0.4090909090908969	0.9204383161623644	2.4692721886313344E-96	response to calcium ion
GO:0005515	16515	5904	3	2	9221	2	1	false	0.40993045912445397	0.9204383161623644	0.0	protein binding
GO:0000987	16515	585	3	1	1418	1	2	false	0.41255289139610724	0.9204383161623644	0.0	cis-regulatory region sequence-specific DNA binding
GO:0051172	16515	1965	3	1	8407	2	3	false	0.4128574069046822	0.9204383161623644	0.0	negative regulation of nitrogen compound metabolic process
GO:0019219	16515	2640	3	1	6350	1	4	false	0.4157480314960086	0.9204383161623644	0.0	regulation of nucleobase-containing compound metabolic process
GO:0031960	16515	149	3	1	358	1	1	false	0.41620111731837994	0.9204383161623644	6.227789353112145E-105	response to corticosteroid
GO:0043434	16515	409	3	1	979	1	2	false	0.41777323799789234	0.9204383161623644	4.517083471812399E-288	response to peptide hormone
GO:0043233	16515	3948	3	1	9283	1	2	false	0.42529354734620334	0.9204383161623644	0.0	organelle lumen
GO:0009892	16515	2467	3	1	10162	2	3	false	0.42661653576613967	0.9204383161623644	0.0	negative regulation of metabolic process
GO:0000228	16515	1287	3	1	3007	1	2	false	0.4280013302296901	0.9204383161623644	0.0	nuclear chromosome
GO:0009889	16515	2875	3	1	6647	1	2	false	0.4325259515560682	0.9204383161623644	0.0	regulation of biosynthetic process
GO:0031326	16515	2783	3	1	6367	1	3	false	0.4370975341588632	0.9204383161623644	0.0	regulation of cellular biosynthetic process
GO:0070013	16515	3948	3	1	9004	1	2	false	0.4384717903129156	0.9204383161623644	0.0	intracellular organelle lumen
GO:0065009	16515	3314	3	1	13061	2	2	false	0.44309929623488353	0.9204383161623644	0.0	regulation of molecular function
GO:0016740	16515	2841	3	1	6357	1	1	false	0.4469089193007851	0.9204383161623644	0.0	transferase activity
GO:0051252	16515	2375	3	1	5290	1	3	false	0.44896030245695573	0.9204383161623644	0.0	regulation of RNA metabolic process
GO:0070887	16515	2939	3	1	6418	1	2	false	0.4579308195697249	0.9204383161623644	0.0	cellular response to chemical stimulus
GO:0008152	16515	9406	3	2	13878	2	1	false	0.4593474426524375	0.9204383161623644	0.0	metabolic process
GO:0005634	16515	3375	3	1	7335	1	1	false	0.46012269938630634	0.9204383161623644	0.0	nucleus
GO:0044237	16515	8863	3	2	13059	2	2	false	0.4606020948724073	0.9204383161623644	0.0	cellular metabolic process
GO:0050767	16515	737	3	1	1592	1	4	false	0.4629396984927175	0.9204383161623644	0.0	regulation of neurogenesis
GO:0009416	16515	274	3	2	401	2	1	false	0.46634663341643956	0.9204383161623644	4.3097794406991056E-108	response to light stimulus
GO:0048869	16515	3513	3	1	13027	2	2	false	0.4666342097695012	0.9204383161623644	0.0	cellular developmental process
GO:0007399	16515	1971	3	1	4127	1	1	false	0.4775866246659873	0.9204383161623644	0.0	nervous system development
GO:0010556	16515	2677	3	1	5514	1	3	false	0.48549147624212136	0.9204383161623644	0.0	regulation of macromolecule biosynthetic process
GO:0043228	16515	4536	3	1	9283	1	1	false	0.48863513950224124	0.9204383161623644	0.0	non-membrane-bounded organelle
GO:0010605	16515	2252	3	1	7683	2	3	false	0.5003401004041759	0.9204383161623644	0.0	negative regulation of macromolecule metabolic process
GO:0043232	16515	4526	3	1	9010	1	2	false	0.5023307436177219	0.9204383161623644	0.0	intracellular non-membrane-bounded organelle
GO:0032774	16515	2371	3	1	4657	1	3	false	0.5091260468124964	0.9204383161623644	0.0	RNA biosynthetic process
GO:0016410	16515	91	3	1	178	1	1	false	0.5112359550562042	0.9204383161623644	4.570375630728127E-53	N-acyltransferase activity
GO:0000122	16515	807	3	1	1574	1	3	false	0.5127064803044966	0.9204383161623644	0.0	negative regulation of transcription by RNA polymerase II
GO:0044260	16515	6589	3	2	9167	2	2	false	0.516613812783276	0.9204383161623644	0.0	cellular macromolecule metabolic process
GO:0007623	16515	183	3	2	254	2	1	false	0.5182845227349733	0.9204383161623644	7.838283481832857E-65	circadian rhythm
GO:0003700	16515	1187	3	1	2246	1	3	false	0.5284951024046584	0.9204383161623644	0.0	DNA-binding transcription factor activity
GO:0010629	16515	1372	3	1	4323	2	3	false	0.5340694067417849	0.9204383161623644	0.0	negative regulation of gene expression
GO:0018130	16515	3081	3	1	5741	1	2	false	0.5366660860487552	0.9204383161623644	0.0	heterocycle biosynthetic process
GO:0019438	16515	3096	3	1	5759	1	2	false	0.5375933321753205	0.9204383161623644	0.0	aromatic compound biosynthetic process
GO:0048523	16515	4164	3	1	12864	2	3	false	0.5426272538044857	0.9204383161623644	0.0	negative regulation of cellular process
GO:0016407	16515	97	3	1	178	1	1	false	0.5449438202247482	0.9204383161623644	8.943535539092454E-53	acetyltransferase activity
GO:1901362	16515	3230	3	1	5889	1	2	false	0.5484802173548106	0.9204383161623644	0.0	organic cyclic compound biosynthetic process
GO:0001012	16515	829	3	1	1506	1	1	false	0.5504648074372095	0.9204383161623644	0.0	RNA polymerase II regulatory region DNA binding
GO:0140297	16515	350	3	1	635	1	1	false	0.5511811023620958	0.9204383161623644	6.174730174088627E-189	DNA-binding transcription factor binding
GO:0009605	16515	2447	3	1	7281	2	1	false	0.5592411605685275	0.9204383161623644	0.0	response to external stimulus
GO:0048519	16515	4686	3	1	13878	2	2	false	0.5613174994517115	0.9204383161623644	0.0	negative regulation of biological process
GO:0000977	16515	822	3	1	1421	1	2	false	0.5784658691056865	0.9204383161623644	0.0	RNA polymerase II regulatory region sequence-specific DNA binding
GO:1901363	16515	3236	3	1	9221	2	1	false	0.5787433240352801	0.9204383161623644	0.0	heterocyclic compound binding
GO:0006355	16515	1873	3	1	3216	1	4	false	0.5824004975125974	0.9204383161623644	0.0	regulation of transcription, DNA-templated
GO:0097159	16515	3307	3	1	9221	2	1	false	0.5886795937170134	0.9204383161623644	0.0	organic cyclic compound binding
GO:0031974	16515	3948	3	1	10934	2	1	false	0.5917966410028784	0.9204383161623644	0.0	membrane-enclosed lumen
GO:0005488	16515	9221	3	2	11969	2	1	false	0.5935119881858022	0.9204383161623644	0.0	binding
GO:0016747	16515	178	3	1	296	1	1	false	0.6013513513512682	0.9204383161623644	7.57658746519481E-86	transferase activity, transferring acyl groups other than amino-acyl groups
GO:0034654	16515	3033	3	1	4963	1	5	false	0.6111223050563478	0.9204383161623644	0.0	nucleobase-containing compound biosynthetic process
GO:0001067	16515	1507	3	1	2455	1	1	false	0.6138492871691265	0.9204383161623644	0.0	regulatory region nucleic acid binding
GO:0032502	16515	5265	3	1	13878	2	1	false	0.6148445949070811	0.9204383161623644	0.0	developmental process
GO:0031981	16515	2789	3	1	4497	1	2	false	0.6201912386041649	0.9204383161623644	0.0	nuclear lumen
GO:0009952	16515	184	3	1	296	1	1	false	0.6216216216215369	0.9204383161623644	1.1413295439834662E-84	anterior/posterior pattern specification
GO:0006357	16515	1292	3	1	2065	1	2	false	0.6256658595646695	0.9204383161623644	0.0	regulation of transcription by RNA polymerase II
GO:2000112	16515	2359	3	1	3737	1	3	false	0.6312550173929603	0.9204383161623644	0.0	regulation of cellular macromolecule biosynthetic process
GO:0044271	16515	3707	3	1	5830	1	2	false	0.6358490566033003	0.9204383161623644	0.0	cellular nitrogen compound biosynthetic process
GO:0032868	16515	261	3	1	409	1	1	false	0.6381418092909116	0.9204383161623644	1.3615933498545213E-115	response to insulin
GO:0010038	16515	330	3	1	502	1	1	false	0.6573705179281637	0.9204383161623644	1.964419696631626E-139	response to metal ion
GO:0005575	16515	11845	3	2	14589	2	1	false	0.6591923897048987	0.9204383161623644	0.0	cellular_component
GO:0031323	16515	4758	3	1	11275	2	3	false	0.6659325087964487	0.9204383161623644	0.0	regulation of cellular metabolic process
GO:2001141	16515	2128	3	1	3182	1	4	false	0.6687617850414639	0.9204383161623644	0.0	regulation of RNA biosynthetic process
GO:0000978	16515	562	3	1	838	1	2	false	0.670644391408058	0.9204383161623644	7.891714192443514E-230	RNA polymerase II cis-regulatory region sequence-specific DNA binding
GO:0003674	16515	11969	3	2	14589	2	1	false	0.6730667995212539	0.9204383161623644	0.0	molecular_function
GO:0019222	16515	5105	3	1	11880	2	2	false	0.6747942851431983	0.9204383161623644	0.0	regulation of metabolic process
GO:0009059	16515	3643	3	1	8388	2	2	false	0.6800251587222857	0.9204383161623644	0.0	macromolecule biosynthetic process
GO:0032501	16515	6028	3	1	13878	2	1	false	0.6800651759953393	0.9204383161623644	0.0	multicellular organismal process
GO:0007275	16515	4343	3	1	6284	1	2	false	0.6911203055396322	0.9204383161623644	0.0	multicellular organism development
GO:0034645	16515	3359	3	1	7536	2	3	false	0.6928144244073409	0.9204383161623644	0.0	cellular macromolecule biosynthetic process
GO:0036211	16515	3764	3	1	5415	1	2	false	0.6951061865182656	0.9204383161623644	0.0	protein modification process
GO:0006366	16515	1511	3	1	2161	1	1	false	0.6992133271631297	0.9204383161623644	0.0	transcription by RNA polymerase II
GO:0051716	16515	5952	3	1	13037	2	2	false	0.7046775995641958	0.9204383161623644	0.0	cellular response to stimulus
GO:0071310	16515	2428	3	1	3396	1	2	false	0.7149587750292418	0.9204383161623644	0.0	cellular response to organic substance
GO:0043170	16515	7606	3	2	8995	2	1	false	0.7149925038066675	0.9204383161623644	0.0	macromolecule metabolic process
GO:0090304	16515	3833	3	1	8019	2	2	false	0.727536443673468	0.9204383161623644	0.0	nucleic acid metabolic process
GO:0010468	16515	2644	3	1	5456	2	2	false	0.7344128580688892	0.9204383161623644	0.0	regulation of gene expression
GO:0006351	16515	2161	3	1	4421	2	3	false	0.7387346078618655	0.9204383161623644	0.0	transcription, DNA-templated
GO:0003676	16515	2455	3	1	3307	1	2	false	0.7423646809805463	0.9204383161623644	0.0	nucleic acid binding
GO:0006139	16515	4384	3	1	8848	2	5	false	0.7454870225968521	0.9204383161623644	0.0	nucleobase-containing compound metabolic process
GO:0042803	16515	603	3	1	799	1	2	false	0.7546933667082819	0.9204383161623644	1.4553087568464765E-192	protein homodimerization activity
GO:0009058	16515	4757	3	1	9406	2	1	false	0.7557346352079608	0.9204383161623644	0.0	biosynthetic process
GO:0008080	16515	81	3	1	107	1	2	false	0.7570093457944038	0.9204383161623644	1.9061499493850374E-25	N-acetyltransferase activity
GO:0000790	16515	1077	3	1	1422	1	2	false	0.7573839662451605	0.9204383161623644	0.0	nuclear chromatin
GO:0046483	16515	4528	3	1	8863	2	1	false	0.7607976104526049	0.9204383161623644	0.0	heterocycle metabolic process
GO:0051171	16515	4412	3	1	8635	2	2	false	0.7608530071714643	0.9204383161623644	0.0	regulation of nitrogen compound metabolic process
GO:0080090	16515	4581	3	1	8908	2	2	false	0.7640816350638184	0.9204383161623644	0.0	regulation of primary metabolic process
GO:0006725	16515	4570	3	1	8863	2	1	false	0.7654107500091167	0.9204383161623644	0.0	cellular aromatic compound metabolic process
GO:0044249	16515	4600	3	1	8896	2	2	false	0.7668224610890515	0.9204383161623644	0.0	cellular biosynthetic process
GO:1901576	16515	4681	3	1	9027	2	2	false	0.7682387998548343	0.9204383161623644	0.0	organic substance biosynthetic process
GO:0043412	16515	3949	3	1	7606	2	1	false	0.768859734420933	0.9204383161623644	0.0	macromolecule modification
GO:0005737	16515	6076	3	1	11683	2	2	false	0.7696903841589504	0.9204383161623644	0.0	cytoplasm
GO:0010033	16515	2958	3	1	3829	1	1	false	0.7725254635656792	0.9204383161623644	0.0	response to organic substance
GO:0042221	16515	3829	3	1	7281	2	1	false	0.7752532936077461	0.9204383161623644	0.0	response to chemical
GO:0003677	16515	1911	3	1	2455	1	1	false	0.778411405295452	0.9204383161623644	0.0	DNA binding
GO:1901360	16515	4777	3	1	8995	2	1	false	0.7801349871535947	0.9204383161623644	0.0	organic cyclic compound metabolic process
GO:0003824	16515	6357	3	1	11969	2	1	false	0.7801742904959434	0.9204383161623644	0.0	catalytic activity
GO:0003002	16515	296	3	1	379	1	1	false	0.7810026385225792	0.9204383161623644	6.123300973226972E-86	regionalization
GO:0061629	16515	274	3	1	350	1	1	false	0.7828571428572448	0.9204383161623644	5.604212205537044E-79	RNA polymerase II-specific DNA-binding transcription factor binding
GO:0006807	16515	8339	3	2	9406	2	1	false	0.7859810771650153	0.9204383161623644	0.0	nitrogen compound metabolic process
GO:0043565	16515	1505	3	1	1911	1	1	false	0.7875457875451017	0.9204383161623644	0.0	sequence-specific DNA binding
GO:0044212	16515	1506	3	1	1912	1	2	false	0.7876569037650526	0.9204383161623644	0.0	transcription regulatory region DNA binding
GO:0005622	16515	10525	3	2	11845	2	1	false	0.7895315334192725	0.9204383161623644	0.0	intracellular
GO:0034641	16515	5039	3	1	9147	2	2	false	0.798328159552171	0.9218942537576899	0.0	cellular nitrogen compound metabolic process
GO:0003690	16515	1527	3	1	1911	1	1	false	0.7990580847709637	0.9218942537576899	0.0	double-stranded DNA binding
GO:0006464	16515	3764	3	1	4687	1	2	false	0.8030723277178098	0.9218942537576899	0.0	cellular protein modification process
GO:0043227	16515	7507	3	1	9283	1	1	false	0.808682537973074	0.9231617313939579	0.0	membrane-bounded organelle
GO:0043231	16515	7335	3	1	9029	1	2	false	0.812382323626683	0.9231617313939579	0.0	intracellular membrane-bounded organelle
GO:0060255	16515	4602	3	1	7947	2	2	false	0.8228624567333991	0.9303721244473105	0.0	regulation of macromolecule metabolic process
GO:0019538	16515	5250	3	1	8935	2	3	false	0.8299343478638259	0.9336761413468041	0.0	protein metabolic process
GO:0071495	16515	1268	3	1	1513	1	1	false	0.8380700594853455	0.9352420059208758	3.6313787365830666E-290	cellular response to endogenous stimulus
GO:0006473	16515	184	3	1	217	1	1	false	0.8479262672810225	0.9352420059208758	8.898764927794515E-40	protein acetylation
GO:0110165	16515	10934	3	2	11845	2	1	false	0.8520889902826382	0.9352420059208758	0.0	cellular anatomical entity
GO:0009987	16515	12841	3	2	13878	2	1	false	0.8561333170471993	0.9352420059208758	0.0	cellular process
GO:0044238	16515	8708	3	2	9406	2	1	false	0.8570836107254336	0.9352420059208758	0.0	primary metabolic process
GO:0048731	16515	4127	3	1	4812	1	2	false	0.8576475477984249	0.9352420059208758	0.0	system development
GO:0016070	16515	3298	3	1	3833	1	1	false	0.8604226454472057	0.9352420059208758	0.0	RNA metabolic process
GO:0050794	16515	8239	3	1	12995	2	2	false	0.8660714333304281	0.9368561177853189	0.0	regulation of cellular process
GO:0050789	16515	8917	3	1	13878	2	2	false	0.8722301361263364	0.9390037350642377	0.0	regulation of biological process
GO:0044267	16515	4687	3	1	7022	2	2	false	0.8894578420404158	0.9464911081113975	0.0	cellular protein metabolic process
GO:0051384	16515	134	3	1	149	1	1	false	0.8993288590604551	0.9464911081113975	6.842145126024778E-21	response to glucocorticoid
GO:1901564	16515	6170	3	1	9003	2	2	false	0.9010049305309522	0.9464911081113975	0.0	organonitrogen compound metabolic process
GO:1903506	16515	2128	3	1	2359	1	2	false	0.9020771513364592	0.9464911081113975	0.0	regulation of nucleic acid-templated transcription
GO:0065007	16515	9584	3	1	13878	2	1	false	0.9042804921127321	0.9464911081113975	0.0	biological regulation
GO:0008150	16515	13878	3	2	14589	2	1	false	0.904901259129079	0.9464911081113975	0.0	biological_process
GO:0048856	16515	4812	3	1	5265	1	1	false	0.9139601139625344	0.9464911081113975	0.0	anatomical structure development
GO:0071704	16515	8995	3	2	9406	2	1	false	0.9145138279251911	0.9464911081113975	0.0	organic substance metabolic process
GO:0000976	16515	1415	3	1	1543	1	2	false	0.9170447180812652	0.9464911081113975	6.742013886341853E-191	transcription regulatory region sequence-specific DNA binding
GO:0043153	16515	20	3	1	28	2	2	false	0.925925925925928	0.9509340372457279	3.2173945217423335E-7	entrainment of circadian clock by photoperiod
GO:1990837	16515	1457	3	1	1567	1	2	false	0.9298021697513784	0.9509340372457279	2.7858462114274706E-172	sequence-specific double-stranded DNA binding
GO:0030154	16515	3328	3	1	3513	1	1	false	0.9473384571602879	0.9644848545749537	6.4067112836E-314	cell differentiation
GO:0048699	16515	1380	3	1	1450	1	1	false	0.9517241379311188	0.964585274930188	3.2946673344839256E-121	generation of neurons
GO:0043229	16515	9004	3	1	10673	2	2	false	0.9755589388768211	0.9815742168389285	0.0	intracellular organelle
GO:0043226	16515	9283	3	1	10934	2	1	false	0.9772116647640889	0.9815742168389285	0.0	organelle
GO:0097659	16515	2359	3	1	2371	1	1	false	0.9949388443690911	0.9949388443690911	1.5605119001577283E-32	nucleic acid-templated transcription
GO:0000000	16515	14589	3	2	0	0	0	true	1.0	1.0	1.0	Gene Ontology
