## Supplementary File S3 for "PIGNON: A protein-protein interaction-guided functional enrichment analysis for quantitative proteomics": table-mcl2_cluster1152-Parent-Child-Union-Benjamini-Hochberg.txt

ID	Pop.total	Pop.term	Study.total	Study.term	Pop.family	Study.family	nparents	is.trivial	p	p.adjusted	p.min	name
GO:0007006	16515	116	3	3	2968	3	3	false	5.822481151338643E-5	0.003968710036783223	5.172377991069598E-212	mitochondrial membrane organization
GO:0098798	16515	238	3	3	5345	3	2	false	8.722439641281808E-5	0.003968710036783223	0.0	mitochondrial protein complex
GO:0061617	16515	9	3	3	148	3	2	false	1.5867139154810133E-4	0.004813032210292407	1.36498884562684E-14	MICOS complex
GO:0098573	16515	74	3	3	927	3	2	false	4.898404244165033E-4	0.009983703939751875	1.802561914876669E-111	intrinsic component of mitochondrial membrane
GO:0031224	16515	908	3	3	10934	3	2	false	5.709568563749413E-4	0.009983703939751875	0.0	intrinsic component of membrane
GO:0098800	16515	123	3	3	1332	3	3	false	7.70045506889281E-4	0.009983703939751875	1.9742379568254538E-177	inner mitochondrial membrane protein complex
GO:0031304	16515	45	3	3	468	3	2	false	8.35959034118942E-4	0.009983703939751875	7.345733894925604E-64	intrinsic component of mitochondrial inner membrane
GO:0031300	16515	343	3	3	3573	3	2	false	8.776882584397253E-4	0.009983703939751875	0.0	intrinsic component of organelle membrane
GO:0031975	16515	1126	3	3	10934	3	1	false	0.0010895299763010267	0.010325313676118452	0.0	envelope
GO:0007005	16515	503	3	3	4814	3	1	false	0.0011346498545185112	0.010325313676118452	0.0	mitochondrion organization
GO:0098796	16515	1005	3	3	8532	3	2	false	0.0016300498557558828	0.01348495789761685	0.0	membrane protein complex
GO:0031967	16515	1126	3	3	9029	3	3	false	0.0019350071687069866	0.014407836050585134	0.0	organelle envelope
GO:0005739	16515	1076	3	3	8452	3	2	false	0.0020582622929407332	0.014407836050585134	0.0	mitochondrion
GO:0019866	16515	497	3	3	3303	3	2	false	0.003389316276327778	0.022030555796130558	0.0	organelle inner membrane
GO:0031966	16515	666	3	3	3192	3	2	false	0.009050729471347952	0.05490775879284424	0.0	mitochondrial membrane
GO:0032592	16515	73	3	3	318	3	2	false	0.01171494463485023	0.06662874761071068	7.431659902502291E-74	integral component of mitochondrial membrane
GO:0032994	16515	37	3	1	4639	3	1	false	0.023742312881877413	0.12709120425004966	3.4958189436114053E-93	protein-lipid complex
GO:0061024	16515	1951	3	3	6509	3	1	false	0.02690054614692362	0.1359972055205583	0.0	membrane organization
GO:0031090	16515	3159	3	3	9284	3	2	false	0.03937053234941248	0.18856412862087027	0.0	organelle membrane
GO:0007007	16515	41	3	3	116	3	1	false	0.042057918409217576	0.19136352876193996	2.4459235480601857E-32	inner mitochondrial membrane organization
GO:0005615	16515	165	3	1	10934	3	2	false	0.04459590981121574	0.19324894251526822	0.0	extracellular space
GO:0060205	16515	311	3	1	5414	1	3	false	0.057443664573323054	0.2275455820470245	0.0	cytoplasmic vesicle lumen
GO:0031983	16515	312	3	1	5425	1	2	false	0.05751152073716004	0.2275455820470245	0.0	vesicle lumen
GO:0032991	16515	4639	3	3	11845	3	1	false	0.060047788813064225	0.2276811992495352	0.0	protein-containing complex
GO:0031301	16515	317	3	3	775	3	2	false	0.0680510360448958	0.24770577120342072	6.900865278479719E-227	integral component of organelle membrane
GO:0005740	16515	703	3	3	1492	3	2	false	0.10437048944978913	0.3483440860215303	0.0	mitochondrial envelope
GO:0006869	16515	277	3	1	2518	1	2	false	0.11000794281174245	0.3483440860215303	0.0	lipid transport
GO:0071840	16515	6683	3	3	13878	3	1	false	0.11164329395775294	0.3483440860215303	0.0	cellular component organization or biogenesis
GO:0010876	16515	314	3	1	2808	1	1	false	0.11182336182332525	0.3483440860215303	0.0	lipid localization
GO:0031091	16515	89	3	1	775	1	1	false	0.11483870967742756	0.3483440860215303	2.2539452760909514E-119	platelet alpha granule
GO:0016043	16515	6509	3	3	12854	3	2	false	0.12981626285932926	0.38107354581286973	0.0	cellular component organization
GO:0005737	16515	6076	3	3	11683	3	2	false	0.14063299716086664	0.3999250856762145	0.0	cytoplasm
GO:0002576	16515	123	3	1	744	1	1	false	0.16532258064517066	0.4558895405669858	3.3346792289972616E-144	platelet degranulation
GO:0005576	16515	681	3	1	10934	3	1	false	0.17546755859952162	0.4696337597810726	0.0	extracellular region
GO:0140029	16515	848	3	1	12841	3	2	false	0.18533363143137765	0.4818674417215819	0.0	exocytic process
GO:0016020	16515	6329	3	3	10934	3	1	false	0.19390158536551774	0.4901401185628365	0.0	membrane
GO:0031093	16515	66	3	1	331	1	2	false	0.19939577039272544	0.490405813668595	2.8063176019069194E-71	platelet alpha granule lumen
GO:0034358	16515	35	3	1	165	1	2	false	0.21212121212122168	0.5079744816587151	1.2320072870043595E-36	plasma lipoprotein particle
GO:0031305	16515	45	3	3	73	3	2	false	0.2281497202392473	0.5292562839120277	8.158943815315171E-21	integral component of mitochondrial inner membrane
GO:0012505	16515	3456	3	2	10934	3	3	false	0.2365387213172759	0.5292562839120277	0.0	endomembrane system
GO:0005743	16515	445	3	3	717	3	2	false	0.2384561279164081	0.5292562839120277	6.740170651128787E-206	mitochondrial inner membrane
GO:0005794	16515	859	3	1	8452	3	3	false	0.2749895077116419	0.5958106000418907	0.0	Golgi apparatus
GO:0140352	16515	1405	3	1	13247	3	2	false	0.285650260667462	0.6045156679241639	0.0	export from cell
GO:0000139	16515	665	3	1	2012	1	2	false	0.33051689860820016	0.6690770364594245	0.0	Golgi membrane
GO:0006887	16515	848	3	1	2563	1	3	false	0.3308622707766385	0.6690770364594245	0.0	exocytosis
GO:0034362	16515	12	3	1	35	1	1	false	0.34285714285714414	0.6782608695652199	1.1983915667747266E-9	low-density lipoprotein particle
GO:0051179	16515	5875	3	2	13878	3	1	false	0.38589105521049927	0.7041996348139316	0.0	localization
GO:0042175	16515	976	3	1	6329	3	2	false	0.3950090216353095	0.7041996348139316	0.0	nuclear outer membrane-endoplasmic reticulum membrane network
GO:0034774	16515	308	3	1	777	1	2	false	0.3963963963963512	0.7041996348139316	8.520039418807577E-226	secretory granule lumen
GO:0030141	16515	775	3	1	3456	2	2	false	0.3982586964671544	0.7041996348139316	0.0	secretory granule
GO:0005773	16515	3678	3	2	8452	3	2	false	0.4032787174215748	0.7041996348139316	0.0	vacuole
GO:0006996	16515	4814	3	3	6509	3	1	false	0.404487349789986	0.7041996348139316	0.0	organelle organization
GO:0006906	16515	890	3	1	2170	1	3	false	0.4101382488476744	0.7041996348139316	0.0	vesicle fusion
GO:0042407	16515	31	3	3	41	3	1	false	0.4216697936210187	0.7105916892502352	8.919815610142659E-10	cristae formation
GO:0099503	16515	920	3	1	2016	1	1	false	0.45634920634892834	0.755050505050045	0.0	secretory vesicle
GO:0048284	16515	909	3	1	4814	3	1	false	0.4663188884350383	0.7577681937069373	0.0	organelle fusion
GO:0071944	16515	5612	3	2	10934	3	1	false	0.5198892337374575	0.7841269841269872	0.0	cell periphery
GO:0043227	16515	7507	3	3	9283	3	1	false	0.5288116146810081	0.7841269841269872	0.0	membrane-bounded organelle
GO:0046903	16515	1477	3	1	4702	2	1	false	0.5296167200087311	0.7841269841269872	0.0	secretion
GO:0097708	16515	2016	3	1	9006	3	2	false	0.5324867042445691	0.7841269841269872	0.0	intracellular vesicle
GO:0005575	16515	11845	3	3	14589	3	1	false	0.5351899274240102	0.7841269841269872	0.0	cellular_component
GO:0043231	16515	7335	3	3	9029	3	2	false	0.5361027844626287	0.7841269841269872	0.0	intracellular membrane-bounded organelle
GO:0034385	16515	19	3	1	35	1	1	false	0.542857142857145	0.7841269841269872	2.4630972913946895E-10	triglyceride-rich plasma lipoprotein particle
GO:0016021	16515	749	3	3	908	3	1	false	0.5608964407262319	0.797524626657611	3.3519406952242996E-182	integral component of membrane
GO:0043229	16515	9004	3	3	10673	3	2	false	0.600377349441901	0.8311381861083205	0.0	intracellular organelle
GO:0031982	16515	2029	3	1	7507	3	1	false	0.6114897011743677	0.8311381861083205	0.0	vesicle
GO:0043226	16515	9283	3	3	10934	3	1	false	0.6119369062555766	0.8311381861083205	0.0	organelle
GO:0016050	16515	1460	3	1	4814	3	1	false	0.6618938617436159	0.8648574272531526	0.0	vesicle organization
GO:0005789	16515	960	3	1	3161	3	2	false	0.6625520855623708	0.8648574272531526	0.0	endoplasmic reticulum membrane
GO:0051234	16515	4792	3	2	5875	2	1	false	0.6652749440408866	0.8648574272531526	0.0	establishment of localization
GO:0016192	16515	2128	3	1	4702	2	1	false	0.7003767897911768	0.8747518508952934	0.0	vesicle-mediated transport
GO:0005622	16515	10525	3	3	11845	3	1	false	0.7015317340347604	0.8747518508952934	0.0	intracellular
GO:0031410	16515	2016	3	1	6076	3	2	false	0.7017240122566639	0.8747518508952934	0.0	cytoplasmic vesicle
GO:0033036	16515	2808	3	1	5875	2	1	false	0.7275140503814528	0.8894736842105296	0.0	macromolecule localization
GO:0031974	16515	3948	3	1	10934	3	1	false	0.7392158562699492	0.8894736842105296	0.0	membrane-enclosed lumen
GO:0034364	16515	26	3	1	35	1	1	false	0.7428571428571457	0.8894736842105296	1.4162809425519529E-8	high-density lipoprotein particle
GO:0071702	16515	2495	3	1	4702	2	1	false	0.7797403395991394	0.9124784299548312	0.0	organic substance transport
GO:0110165	16515	10934	3	3	11845	3	1	false	0.786543683336195	0.9124784299548312	0.0	cellular anatomical entity
GO:0009987	16515	12841	3	3	13878	3	1	false	0.7921516040267216	0.9124784299548312	0.0	cellular process
GO:0043233	16515	3948	3	1	9283	3	2	false	0.8102270399990588	0.9216332579989294	0.0	organelle lumen
GO:0070013	16515	3948	3	1	9004	3	2	false	0.8229884040575683	0.9245919107313422	0.0	intracellular organelle lumen
GO:0008150	16515	13878	3	3	14589	3	1	false	0.8607945342954457	0.9504716981130215	0.0	biological_process
GO:0061025	16515	959	3	1	1951	3	1	false	0.8687447143808638	0.9504716981130215	0.0	membrane fusion
GO:0045055	16515	744	3	1	848	1	1	false	0.877358490565866	0.9504716981130215	2.0969965795055626E-136	regulated exocytosis
GO:0032940	16515	1368	3	1	1513	1	2	false	0.9041639127564974	0.9627862864732899	8.433213512315943E-207	secretion by cell
GO:0090174	16515	890	3	1	977	1	2	false	0.9109518935511326	0.9627862864732899	8.266259420119767E-127	organelle membrane fusion
GO:0098588	16515	1881	3	1	3159	3	1	false	0.9338795056344316	0.9627862864732899	0.0	bounding membrane of organelle
GO:1990777	16515	35	3	1	37	1	1	false	0.9459459459459425	0.9627862864732899	0.0015015015015015013	lipoprotein particle
GO:0005886	16515	5537	3	2	6400	3	2	false	0.9503951246491003	0.9627862864732899	0.0	plasma membrane
GO:0099500	16515	848	3	1	890	1	2	false	0.9528089887645222	0.9627862864732899	5.0133519213091185E-73	vesicle fusion to plasma membrane
GO:0006810	16515	4702	3	2	4792	2	1	false	0.9627862864732899	0.9627862864732899	1.9528703698435357E-193	transport
GO:0000000	16515	14589	3	3	0	0	0	true	1.0	1.0	1.0	Gene Ontology
GO:0034361	16515	19	3	1	19	1	1	true	1.0	1.0	1.0	very-low-density lipoprotein particle
