## Supplementary File S3 for "PIGNON: A protein-protein interaction-guided functional enrichment analysis for quantitative proteomics": table-mcl2_cluster1153-Parent-Child-Union-Benjamini-Hochberg.txt

ID	Pop.total	Pop.term	Study.total	Study.term	Pop.family	Study.family	nparents	is.trivial	p	p.adjusted	p.min	name
GO:0097227	16515	6	3	1	10934	2	2	false	0.0010972430962080779	0.1127663884390035	4.219431818422281E-22	sperm annulus
GO:0036464	16515	211	3	2	6078	2	2	false	0.0011996424302021648	0.1127663884390035	0.0	cytoplasmic ribonucleoprotein granule
GO:0035770	16515	220	3	2	4548	2	2	false	0.002329814723143283	0.1460017226503124	0.0	ribonucleoprotein granule
GO:0001520	16515	5	3	1	1041	1	2	false	0.004803073967339334	0.22574447646494872	9.910727148657082E-14	outer dense fiber
GO:1990716	16515	81	3	1	10934	2	2	false	0.01476196259406476	0.3964641382405964	5.637891515012625E-207	axonemal central apparatus
GO:0097540	16515	81	3	1	10934	2	4	false	0.01476196259406476	0.3964641382405964	5.637891515012625E-207	axonemal central pair
GO:0097545	16515	81	3	1	10934	2	4	false	0.01476196259406476	0.3964641382405964	5.637891515012625E-207	axonemal outer doublet
GO:0099080	16515	1510	3	2	10934	2	1	false	0.019061091644075785	0.42117674802507676	0.0	supramolecular complex
GO:0031332	16515	14	3	1	673	1	1	false	0.020802377414560543	0.42117674802507676	2.554567667059056E-29	RNAi effector complex
GO:0034063	16515	18	3	1	771	1	1	false	0.02334630350194984	0.42117674802507676	8.437323821975265E-37	stress granule assembly
GO:0033962	16515	19	3	1	771	1	1	false	0.024643320363169387	0.42117674802507676	2.1289396097931313E-38	cytoplasmic mRNA processing body assembly
GO:0005930	16515	160	3	1	10934	2	4	false	0.029053694877501215	0.45517455308085236	0.0	axoneme
GO:0045595	16515	1604	3	2	8813	2	3	false	0.033108509336756284	0.4787999811777063	0.0	regulation of cell differentiation
GO:0005875	16515	218	3	1	5104	1	2	false	0.04271159874600293	0.5230952011861879	0.0	microtubule associated complex
GO:0022412	16515	283	3	1	12909	2	3	false	0.04336643602075307	0.5230952011861879	0.0	cellular process involved in reproduction in multicellular organism
GO:0005881	16515	142	3	1	6264	2	2	false	0.04482808580601957	0.5230952011861879	9.484970825548161E-294	cytoplasmic microtubule
GO:0019827	16515	150	3	1	6028	2	2	false	0.049152569244721105	0.5230952011861879	3.489496674595408E-304	stem cell population maintenance
GO:0140098	16515	321	3	1	6357	1	1	false	0.050495516753142775	0.5230952011861879	0.0	catalytic activity, acting on RNA
GO:0050793	16515	2287	3	2	9945	2	2	false	0.05286600437519984	0.5230952011861879	0.0	regulation of developmental process
GO:0098727	16515	152	3	1	5265	2	1	false	0.056911646273578434	0.5279971915027888	2.6363022388989494E-298	maintenance of cell number
GO:0048515	16515	132	3	1	3678	2	4	false	0.070499525066776	0.5279971915027888	2.636882265012966E-246	spermatid differentiation
GO:0060485	16515	239	3	1	3369	1	2	false	0.07094093202724407	0.5279971915027888	0.0	mesenchyme development
GO:0000792	16515	89	3	1	1237	1	1	false	0.0719482619239922	0.5279971915027888	2.5448347488376517E-138	heterochromatin
GO:0048869	16515	3513	3	2	13027	2	2	false	0.07270715815042098	0.5279971915027888	0.0	cellular developmental process
GO:0010717	16515	79	3	1	2060	2	3	false	0.07524625489792423	0.5279971915027888	6.517532649948983E-145	regulation of epithelial to mesenchymal transition
GO:0051239	16515	2782	3	2	10089	2	2	false	0.07601598351934138	0.5279971915027888	0.0	regulation of multicellular organismal process
GO:0050839	16515	471	3	1	5904	1	1	false	0.07977642276403751	0.5279971915027888	0.0	cell adhesion molecule binding
GO:0010494	16515	62	3	2	211	2	1	false	0.08535319341005622	0.5279971915027888	5.368258933957886E-55	cytoplasmic stress granule
GO:0044270	16515	526	3	1	6074	1	2	false	0.0865986170563182	0.5279971915027888	0.0	cellular nitrogen compound catabolic process
GO:0030286	16515	125	3	1	1406	1	2	false	0.08890469416778733	0.5279971915027888	1.75567786421969E-182	dynein complex
GO:0099568	16515	282	3	1	6076	2	1	false	0.0906774274820984	0.5279971915027888	0.0	cytoplasmic region
GO:0046700	16515	523	3	1	5652	1	2	false	0.09253361641880606	0.5279971915027888	0.0	heterocycle catabolic process
GO:0019439	16515	540	3	1	5673	1	2	false	0.09518773135912169	0.5279971915027888	0.0	aromatic compound catabolic process
GO:0006401	16515	383	3	1	3918	1	3	false	0.0977539561000784	0.5279971915027888	0.0	RNA catabolic process
GO:1901361	16515	560	3	1	5697	1	2	false	0.09829734948190218	0.5279971915027888	0.0	organic cyclic compound catabolic process
GO:0051961	16515	271	3	1	2625	1	4	false	0.10323809523812395	0.5391077443565706	0.0	negative regulation of nervous system development
GO:0019904	16515	644	3	1	5904	1	1	false	0.10907859078564996	0.5391077443565706	0.0	protein domain specific binding
GO:0034655	16515	492	3	1	4444	1	5	false	0.11071107110723472	0.5391077443565706	0.0	nucleobase-containing compound catabolic process
GO:0048762	16515	193	3	1	3341	2	2	false	0.11221352565725806	0.5391077443565706	1.5265E-319	mesenchymal cell differentiation
GO:2000026	16515	1794	3	2	5196	2	3	false	0.11916481249691578	0.5391077443565706	0.0	regulation of multicellular organismal development
GO:0033391	16515	13	3	1	211	2	1	false	0.11970209884900834	0.5391077443565706	5.5261263966782054E-21	chromatoid body
GO:0048471	16515	689	3	1	10934	2	2	false	0.12206348022230555	0.5391077443565706	0.0	perinuclear region of cytoplasm
GO:0032838	16515	243	3	1	1927	1	2	false	0.12610275038916893	0.5391077443565706	2.871508E-316	plasma membrane bounded cell projection cytoplasm
GO:0051704	16515	905	3	1	13878	2	1	false	0.12617415293451653	0.5391077443565706	0.0	multi-organism process
GO:0005929	16515	647	3	1	9587	2	3	false	0.13042648445339042	0.5448928683830533	0.0	cilium
GO:0010721	16515	285	3	1	2105	1	3	false	0.1353919239904658	0.5454796292295778	0.0	negative regulation of cell development
GO:0030990	16515	647	3	1	4639	1	1	false	0.1394697133000342	0.5454796292295778	0.0	intraciliary transport particle
GO:0070925	16515	771	3	1	5515	1	2	false	0.13980054397089461	0.5454796292295778	0.0	organelle assembly
GO:0032502	16515	5265	3	2	13878	2	1	false	0.1439102689013286	0.5454796292295778	0.0	developmental process
GO:1990904	16515	673	3	1	4639	1	1	false	0.14507436947595154	0.5454796292295778	0.0	ribonucleoprotein complex
GO:0044265	16515	1103	3	1	7226	1	3	false	0.15264323277102665	0.5581745840368354	0.0	cellular macromolecule catabolic process
GO:0045665	16515	197	3	1	1276	1	3	false	0.15438871473359278	0.5581745840368354	1.2151284064641819E-237	negative regulation of neuron differentiation
GO:0009057	16515	1319	3	1	8030	1	2	false	0.16425902864220246	0.5720081135902932	0.0	macromolecule catabolic process
GO:0050768	16515	252	3	1	1489	1	4	false	0.16924110141036067	0.5720081135902932	3.417637828274547E-293	negative regulation of neurogenesis
GO:0000003	16515	1253	3	1	13878	2	1	false	0.17242778495392852	0.5720081135902932	0.0	reproduction
GO:0022414	16515	1253	3	1	13878	2	2	false	0.17242778495392852	0.5720081135902932	0.0	reproductive process
GO:0000291	16515	35	3	1	199	1	1	false	0.17587939698492516	0.5720081135902932	8.61395478262056E-40	nuclear-transcribed mRNA catabolic process, exonucleolytic
GO:0003724	16515	72	3	1	408	1	2	false	0.17647058823530326	0.5720081135902932	5.1845110602243585E-82	RNA helicase activity
GO:0032501	16515	6028	3	2	13878	2	1	false	0.18864789504873716	0.6011153265959761	0.0	multicellular organismal process
GO:0006402	16515	345	3	1	1782	1	3	false	0.19360269360260124	0.6066217732881506	0.0	mRNA catabolic process
GO:0045596	16515	593	3	1	5689	2	4	false	0.19762371136437057	0.6090697989590437	0.0	negative regulation of cell differentiation
GO:0051093	16515	798	3	1	7314	2	3	false	0.20632085960194774	0.624321506843764	0.0	negative regulation of developmental process
GO:0000785	16515	1237	3	1	10934	2	2	false	0.21347671437339977	0.624321506843764	0.0	chromatin
GO:1901575	16515	1956	3	1	9133	1	2	false	0.21416840030540835	0.624321506843764	0.0	organic substance catabolic process
GO:0032504	16515	704	3	1	6150	2	2	false	0.21585584013215245	0.624321506843764	0.0	multicellular organism reproduction
GO:0097014	16515	161	3	1	719	1	2	false	0.22392211404732942	0.6361113374062644	2.4014397918002467E-165	ciliary plasm
GO:0031514	16515	147	3	1	647	1	1	false	0.2272024729521205	0.6361113374062644	7.122375894202573E-150	motile cilium
GO:0044248	16515	2055	3	1	8923	1	2	false	0.23030370951582915	0.6361113374062644	0.0	cellular catabolic process
GO:0043228	16515	4536	3	2	9283	2	1	false	0.23873737961927036	0.6361113374062644	0.0	non-membrane-bounded organelle
GO:0009892	16515	2467	3	1	10162	1	3	false	0.24276717181444213	0.6361113374062644	0.0	negative regulation of metabolic process
GO:0051241	16515	1010	3	1	7773	2	3	false	0.2430048548816202	0.6361113374062644	0.0	negative regulation of multicellular organismal process
GO:0016071	16515	809	3	1	3298	1	1	false	0.24530018192865943	0.6361113374062644	0.0	mRNA metabolic process
GO:0009056	16515	2357	3	1	9406	1	1	false	0.25058473314938123	0.6361113374062644	0.0	catabolic process
GO:0043232	16515	4526	3	2	9010	2	2	false	0.2523084265592556	0.6361113374062644	0.0	intracellular non-membrane-bounded organelle
GO:0003723	16515	623	3	1	2455	1	1	false	0.2537678207737757	0.6361113374062644	0.0	RNA binding
GO:0005737	16515	6076	3	2	11683	2	2	false	0.27045341452748134	0.6690163411995591	0.0	cytoplasm
GO:1902494	16515	1314	3	1	4639	1	1	false	0.2832507005815175	0.6876000514308276	0.0	catalytic complex
GO:0003006	16515	848	3	1	5486	2	2	false	0.2852808724021519	0.6876000514308276	0.0	developmental process involved in reproduction
GO:0010605	16515	2252	3	1	7683	1	3	false	0.2931146687498786	0.697538705379458	0.0	negative regulation of macromolecule metabolic process
GO:0005874	16515	523	3	1	1665	1	2	false	0.31411411411416323	0.721891081263757	0.0	microtubule
GO:0010629	16515	1372	3	1	4323	1	3	false	0.3173721952349749	0.721891081263757	0.0	negative regulation of gene expression
GO:0042995	16515	1906	3	1	10934	2	1	false	0.3182634551571402	0.721891081263757	0.0	cell projection
GO:0005730	16515	890	3	1	5098	2	2	false	0.31870723268559487	0.721891081263757	0.0	nucleolus
GO:1901363	16515	3236	3	1	9221	1	1	false	0.3509380761330863	0.7780076854862588	0.0	heterocyclic compound binding
GO:0000288	16515	70	3	1	199	1	1	false	0.351758793969851	0.7780076854862588	1.511110402046177E-55	nuclear-transcribed mRNA catabolic process, deadenylation-dependent decay
GO:0097159	16515	3307	3	1	9221	1	1	false	0.35863789177102323	0.7839991122436322	0.0	organic cyclic compound binding
GO:0098590	16515	2390	3	1	6329	1	2	false	0.37762679728146903	0.8160211251599561	0.0	plasma membrane region
GO:0016817	16515	1312	3	1	3358	1	1	false	0.3907087552116796	0.8256506947343037	0.0	hydrolase activity, acting on acid anhydrides
GO:0022607	16515	2668	3	1	6683	1	2	false	0.3992219063298667	0.8256506947343037	0.0	cellular component assembly
GO:0050794	16515	8239	3	2	12995	2	2	false	0.401954730578933	0.8256506947343037	0.0	regulation of cellular process
GO:0003729	16515	253	3	1	623	1	1	false	0.4060995184590626	0.8256506947343037	5.568862532860065E-182	mRNA binding
GO:0005879	16515	87	3	1	214	1	2	false	0.406542056074769	0.8256506947343037	2.942906184948575E-62	axonemal microtubule
GO:0016887	16515	525	3	1	1279	1	1	false	0.4104769351055277	0.8256506947343037	0.0	ATPase activity
GO:0050789	16515	8917	3	2	13878	2	2	false	0.41282534736715193	0.8256506947343037	0.0	regulation of biological process
GO:0044085	16515	2890	3	1	6683	1	1	false	0.43244052072595757	0.8557770304892633	0.0	cellular component biogenesis
GO:0045664	16515	602	3	1	1345	1	2	false	0.4475836431225906	0.8579486983489574	0.0	regulation of neuron differentiation
GO:0005634	16515	3375	3	1	7335	1	1	false	0.46012269938630634	0.8579486983489574	0.0	nucleus
GO:0050767	16515	737	3	1	1592	1	4	false	0.4629396984927175	0.8579486983489574	0.0	regulation of neurogenesis
GO:0043928	16515	33	3	1	71	1	2	false	0.464788732394373	0.8579486983489574	5.340018632253495E-21	exonucleolytic catabolism of deadenylated mRNA
GO:0065007	16515	9584	3	2	13878	2	1	false	0.4768983520948942	0.8579486983489574	0.0	biological regulation
GO:0007275	16515	4343	3	2	6284	2	2	false	0.4776133004376587	0.8579486983489574	0.0	multicellular organism development
GO:0090304	16515	3833	3	1	8019	1	2	false	0.4779897742858977	0.8579486983489574	0.0	nucleic acid metabolic process
GO:0010467	16515	3646	3	1	7606	1	1	false	0.47935840126125334	0.8579486983489574	0.0	gene expression
GO:0010468	16515	2644	3	1	5456	1	2	false	0.48460410557359895	0.8579486983489574	0.0	regulation of gene expression
GO:0006139	16515	4384	3	1	8848	1	5	false	0.49547920433637904	0.8579486983489574	0.0	nucleobase-containing compound metabolic process
GO:0099513	16515	1041	3	1	2082	1	2	false	0.4999999999999138	0.8579486983489574	0.0	polymeric cytoskeletal fiber
GO:0051960	16515	821	3	1	2749	2	2	false	0.5081900895005249	0.8579486983489574	0.0	regulation of nervous system development
GO:0046483	16515	4528	3	1	8863	1	1	false	0.5108879611877025	0.8579486983489574	0.0	heterocycle metabolic process
GO:0006725	16515	4570	3	1	8863	1	1	false	0.5156267629462289	0.8579486983489574	0.0	cellular aromatic compound metabolic process
GO:0005858	16515	95	3	1	184	1	2	false	0.516304347826123	0.8579486983489574	7.65248341969716E-55	axonemal dynein complex
GO:0007283	16515	448	3	1	858	1	2	false	0.5221445221447325	0.8579486983489574	4.429377058526753E-257	spermatogenesis
GO:0097729	16515	81	3	1	154	1	5	false	0.525974025974018	0.8579486983489574	8.386975696031682E-46	9+2 motile cilium
GO:0016787	16515	3358	3	1	6357	1	1	false	0.5282365895857171	0.8579486983489574	0.0	hydrolase activity
GO:1901360	16515	4777	3	1	8995	1	1	false	0.5310728182328325	0.8579486983489574	0.0	organic cyclic compound metabolic process
GO:0003824	16515	6357	3	1	11969	1	1	false	0.5311220653368192	0.8579486983489574	0.0	catalytic activity
GO:0048523	16515	4164	3	1	12864	2	3	false	0.5426272538044857	0.8579486983489574	0.0	negative regulation of cellular process
GO:0019953	16515	687	3	1	1253	1	2	false	0.5482841181164466	0.8579486983489574	0.0	sexual reproduction
GO:0042623	16515	289	3	1	525	1	1	false	0.5504761904761242	0.8579486983489574	3.7948954952805876E-156	ATPase activity, coupled
GO:0034641	16515	5039	3	1	9147	1	2	false	0.5508910025088619	0.8579486983489574	0.0	cellular nitrogen compound metabolic process
GO:0048609	16515	698	3	1	1253	1	2	false	0.5570630486829465	0.8579486983489574	0.0	multicellular organismal reproductive process
GO:0004386	16515	161	3	1	289	1	1	false	0.5570934256055897	0.8579486983489574	1.4073653006443198E-85	helicase activity
GO:0060284	16515	839	3	1	2508	2	2	false	0.5572378202274194	0.8579486983489574	0.0	regulation of cell development
GO:0048519	16515	4686	3	1	13878	2	2	false	0.5613174994517115	0.8579486983489574	0.0	negative regulation of biological process
GO:0000956	16515	199	3	1	345	1	1	false	0.5768115942028993	0.8709460173686032	1.9133725992856366E-101	nuclear-transcribed mRNA catabolic process
GO:0060255	16515	4602	3	1	7947	1	2	false	0.5790864477184862	0.8709460173686032	0.0	regulation of macromolecule metabolic process
GO:0005694	16515	1624	3	1	4526	2	1	false	0.5889335771457194	0.8760454213270956	0.0	chromosome
GO:0031974	16515	3948	3	1	10934	2	1	false	0.5917966410028784	0.8760454213270956	0.0	membrane-enclosed lumen
GO:0015630	16515	1194	3	1	1977	1	1	false	0.6039453717746771	0.8816454301704921	0.0	microtubule cytoskeleton
GO:0009888	16515	1798	3	1	4812	2	1	false	0.607733334160691	0.8816454301704921	0.0	tissue development
GO:0030182	16515	1250	3	1	3328	2	2	false	0.6101963321652634	0.8816454301704921	0.0	neuron differentiation
GO:0048468	16515	1897	3	1	5006	2	3	false	0.6143380391081621	0.8816454301704921	0.0	cell development
GO:0031981	16515	2789	3	1	4497	1	2	false	0.6201912386041649	0.8816924530036125	0.0	nuclear lumen
GO:0022008	16515	1450	3	1	3721	2	2	false	0.6275736664592962	0.8816924530036125	0.0	neurogenesis
GO:0032991	16515	4639	3	1	11845	2	1	false	0.6299207126241301	0.8816924530036125	0.0	protein-containing complex
GO:0000932	16515	83	3	1	211	2	1	false	0.6331302189121686	0.8816924530036125	6.813962034120143E-61	P-body
GO:0005515	16515	5904	3	1	9221	1	1	false	0.6402776271612878	0.8817206693963492	0.0	protein binding
GO:0044703	16515	843	3	1	1312	1	2	false	0.6425304878047864	0.8817206693963492	0.0	multi-organism reproductive process
GO:0001837	16515	127	3	1	193	1	1	false	0.6580310880828828	0.8915695630541075	2.393550388139519E-53	epithelial to mesenchymal transition
GO:0005575	16515	11845	3	2	14589	2	1	false	0.6591923897048987	0.8915695630541075	0.0	cellular_component
GO:0045296	16515	313	3	1	471	1	1	false	0.6645435244160343	0.8923870185015318	8.133887693569898E-130	cadherin binding
GO:0043233	16515	3948	3	1	9283	2	2	false	0.6697388258474452	0.8929851011299269	0.0	organelle lumen
GO:0019222	16515	5105	3	1	11880	2	2	false	0.6747942851431983	0.8933896169501497	0.0	regulation of metabolic process
GO:0005856	16515	1977	3	1	4526	2	1	false	0.6828708774107175	0.8939314065118799	0.0	cytoskeleton
GO:0070013	16515	3948	3	1	9004	2	2	false	0.6847134177537803	0.8939314065118799	0.0	intracellular organelle lumen
GO:0043229	16515	9004	3	2	10673	2	2	false	0.711689257491939	0.9181878948969915	0.0	intracellular organelle
GO:0044260	16515	6589	3	1	9167	1	2	false	0.7187738627761757	0.9181878948969915	0.0	cellular macromolecule metabolic process
GO:0043226	16515	9283	3	2	10934	2	1	false	0.7207945543817764	0.9181878948969915	0.0	organelle
GO:0007399	16515	1971	3	1	4127	2	1	false	0.727144734887439	0.9181878948969915	0.0	nervous system development
GO:0071840	16515	6683	3	1	13878	2	1	false	0.7312312569110183	0.9181878948969915	0.0	cellular component organization or biogenesis
GO:0048731	16515	4127	3	2	4812	2	2	false	0.7355339393502514	0.9181878948969915	0.0	system development
GO:0006996	16515	4814	3	1	6509	1	1	false	0.7395913350707962	0.9181878948969915	0.0	organelle organization
GO:0003676	16515	2455	3	1	3307	1	2	false	0.7423646809805463	0.9181878948969915	0.0	nucleic acid binding
GO:0007276	16515	580	3	1	773	1	2	false	0.7503234152650463	0.9219660266001876	6.572703527412539E-188	gamete generation
GO:0016043	16515	6509	3	1	12854	2	2	false	0.7563580887694212	0.9233462382379947	0.0	cellular component organization
GO:0071944	16515	5612	3	1	10934	2	1	false	0.7631083725987806	0.9255766067649727	0.0	cell periphery
GO:0005488	16515	9221	3	1	11969	1	1	false	0.7704068844477681	0.9284390658729512	0.0	binding
GO:0005622	16515	10525	3	2	11845	2	1	false	0.7895315334192725	0.9454262947950525	0.0	intracellular
GO:0120025	16515	1906	3	1	2390	1	2	false	0.797489539750139	0.9479505530256129	0.0	plasma membrane bounded cell projection
GO:0048232	16515	465	3	1	580	1	1	false	0.8017241379312364	0.9479505530256129	8.698010733899691E-125	male gamete generation
GO:0016020	16515	6329	3	1	10934	2	1	false	0.8226437359952804	0.9666063897944545	0.0	membrane
GO:0048856	16515	4812	3	2	5265	2	1	false	0.8353081512711203	0.9739483532969577	0.0	anatomical structure development
GO:0043170	16515	7606	3	1	8995	1	1	false	0.8455808782695051	0.9739483532969577	0.0	macromolecule metabolic process
GO:0110165	16515	10934	3	2	11845	2	1	false	0.8520889902826382	0.9739483532969577	0.0	cellular anatomical entity
GO:0036156	16515	81	3	1	95	1	1	false	0.8526315789473385	0.9739483532969577	4.892396832531567E-17	inner dynein arm
GO:0009987	16515	12841	3	2	13878	2	1	false	0.8561333170471993	0.9739483532969577	0.0	cellular process
GO:0016070	16515	3298	3	1	3833	1	1	false	0.8604226454472057	0.9739483532969577	0.0	RNA metabolic process
GO:0005886	16515	5537	3	1	6400	1	2	false	0.8651562500031486	0.9739483532969577	0.0	plasma membrane
GO:0048513	16515	3125	3	1	4812	2	2	false	0.8771396700504295	0.9781644849519899	0.0	animal organ development
GO:0006807	16515	8339	3	1	9406	1	1	false	0.8865617690907434	0.9781644849519899	0.0	nitrogen compound metabolic process
GO:0008152	16515	9406	3	1	13878	2	1	false	0.8961792902955413	0.9781644849519899	0.0	metabolic process
GO:0044237	16515	8863	3	1	13059	2	2	false	0.8967759585791586	0.9781644849519899	0.0	cellular metabolic process
GO:0030154	16515	3328	3	2	3513	2	1	false	0.8974359473157141	0.9781644849519899	6.4067112836E-314	cell differentiation
GO:0008150	16515	13878	3	2	14589	2	1	false	0.904901259129079	0.9781644849519899	0.0	biological_process
GO:0044238	16515	8708	3	1	9406	1	1	false	0.9257920476364541	0.9781644849519899	0.0	primary metabolic process
GO:1990719	16515	81	3	1	87	1	2	false	0.9310344827586269	0.9781644849519899	1.9802710388654233E-9	C1 axonemal microtubule
GO:1990720	16515	81	3	1	87	1	2	false	0.9310344827586269	0.9781644849519899	1.9802710388654233E-9	C2 axonemal microtubule
GO:0097649	16515	81	3	1	87	1	2	false	0.9310344827586269	0.9781644849519899	1.9802710388654233E-9	A axonemal microtubule
GO:0097650	16515	81	3	1	87	1	2	false	0.9310344827586269	0.9781644849519899	1.9802710388654233E-9	B axonemal microtubule
GO:0036157	16515	89	3	1	95	1	1	false	0.9368421052631419	0.9781644849519899	1.15060527273954E-9	outer dynein arm
GO:0036126	16515	77	3	1	81	1	1	false	0.9506172839506298	0.9781644849519899	6.010554533761172E-7	sperm flagellum
GO:0048699	16515	1380	3	1	1450	1	1	false	0.9517241379311188	0.9781644849519899	3.2946673344839256E-121	generation of neurons
GO:0071704	16515	8995	3	1	9406	1	1	false	0.9563044864969051	0.9781644849519899	0.0	organic substance metabolic process
GO:0043227	16515	7507	3	1	9283	2	1	false	0.9634142970128743	0.9781644849519899	0.0	membrane-bounded organelle
GO:0043231	16515	7335	3	1	9029	2	2	false	0.9648164902476057	0.9781644849519899	0.0	intracellular membrane-bounded organelle
GO:0099081	16515	1229	3	1	1510	2	1	false	0.9654698739142591	0.9781644849519899	2.9472324095E-314	supramolecular polymer
GO:0003674	16515	11969	3	1	14589	2	1	false	0.9677584797929262	0.9781644849519899	0.0	molecular_function
GO:0017111	16515	1279	3	1	1312	1	1	false	0.9748475609753142	0.9800606495366796	1.671504200825845E-66	nucleoside-triphosphatase activity
GO:0099512	16515	1223	3	1	1229	1	1	false	0.995117982099124	0.9951179820991242	2.1150941658829377E-16	supramolecular fiber
GO:0000000	16515	14589	3	2	0	0	0	true	1.0	1.0	1.0	Gene Ontology
GO:0016442	16515	14	3	1	14	1	1	true	1.0	1.0	1.0	RISC complex
GO:0016462	16515	1312	3	1	1312	1	1	true	1.0	1.0	1.0	pyrophosphatase activity
GO:0016818	16515	1312	3	1	1312	1	1	true	1.0	1.0	1.0	hydrolase activity, acting on acid anhydrides, in phosphorus-containing anhydrides
