## Supplementary File S3 for "PIGNON: A protein-protein interaction-guided functional enrichment analysis for quantitative proteomics": table-mcl2_cluster1156-Parent-Child-Union-Benjamini-Hochberg.txt

ID	Pop.total	Pop.term	Study.total	Study.term	Pop.family	Study.family	nparents	is.trivial	p	p.adjusted	p.min	name
GO:0016281	16515	12	3	3	8494	3	2	false	2.154718621700181E-9	6.334872747798532E-7	3.422677336385129E-39	eukaryotic translation initiation factor 4F complex
GO:0045182	16515	127	3	3	12000	3	2	false	1.1578415276210034E-6	1.702027045602875E-4	5.170358071311716E-305	translation regulator activity
GO:0006413	16515	181	3	3	8863	3	2	false	8.379321992551197E-6	8.211735552700173E-4	0.0	translational initiation
GO:0090079	16515	98	3	3	2463	3	2	false	6.115119789244325E-5	0.004494613045094579	2.885515436905947E-178	translation regulator activity, nucleic acid binding
GO:0034248	16515	415	3	3	5288	3	3	false	4.8014296919722673E-4	0.02500687954092509	0.0	regulation of cellular amide metabolic process
GO:0008135	16515	79	3	3	977	3	3	false	5.103444804270426E-4	0.02500687954092509	1.4379954939072686E-118	translation factor activity, RNA binding
GO:0006417	16515	370	3	3	4169	3	5	false	6.938934740210785E-4	0.028651464902434018	0.0	regulation of translation
GO:0006412	16515	624	3	3	6770	3	5	false	7.796316980254155E-4	0.028651464902434018	0.0	translation
GO:0030307	16515	156	3	2	4719	2	4	false	0.0010860464057082765	0.0354775159198037	7.548627717828012E-297	positive regulation of cell growth
GO:0006518	16515	763	3	3	6170	3	2	false	0.001884602950662884	0.051543837498777695	0.0	peptide metabolic process
GO:0045927	16515	241	3	2	5477	2	3	false	0.0019285109268250159	0.051543837498777695	0.0	positive regulation of growth
GO:0016049	16515	433	3	2	12855	3	2	false	0.003320194674614504	0.07797125605568282	0.0	cell growth
GO:0006446	16515	69	3	3	443	3	2	false	0.0036405602352068242	0.07797125605568282	1.1481635707505003E-82	regulation of translational initiation
GO:0031330	16515	223	3	2	3652	2	4	false	0.0037129169550325154	0.07797125605568282	0.0	negative regulation of cellular catabolic process
GO:0061919	16515	485	3	2	12841	3	1	false	0.004164027017016106	0.08161492953351569	0.0	process utilizing autophagic mechanism
GO:0009895	16515	278	3	2	3950	2	3	false	0.0049367409150147855	0.09071261431339668	0.0	negative regulation of catabolic process
GO:0006414	16515	624	3	3	3359	3	2	false	0.006385883394972197	0.11043821871304857	0.0	translational elongation
GO:0043603	16515	982	3	3	5039	3	1	false	0.007382986911116999	0.1145972187195235	0.0	cellular amide metabolic process
GO:0043604	16515	761	3	3	3900	3	2	false	0.007405942706363764	0.1145972187195235	0.0	amide biosynthetic process
GO:0033555	16515	70	3	1	7429	1	2	false	0.009422533315358424	0.12918262611547007	1.7984633743822508E-171	multicellular organismal response to stress
GO:0031369	16515	28	3	1	5904	2	1	false	0.009463402697713105	0.12918262611547007	8.315565082245435E-77	translation initiation factor binding
GO:1901566	16515	1676	3	3	7864	3	2	false	0.009666727124286878	0.12918262611547007	0.0	organonitrogen compound biosynthetic process
GO:0010608	16515	577	3	3	2644	3	1	false	0.010350818992873677	0.13231046886542874	0.0	posttranscriptional regulation of gene expression
GO:0040007	16515	873	3	2	13878	3	1	false	0.011362252884393137	0.13497741968682653	0.0	growth
GO:0099172	16515	38	3	1	6509	2	2	false	0.011642949486053256	0.13497741968682653	7.11171202339065E-101	presynapse organization
GO:0003743	16515	49	3	3	211	3	2	false	0.011936778611760169	0.13497741968682653	3.349939233285441E-49	translation initiation factor activity
GO:0040008	16515	601	3	2	8954	3	2	false	0.012892667283514443	0.1375889180082485	0.0	regulation of growth
GO:0099054	16515	35	3	1	2671	1	3	false	0.013103706476976045	0.1375889180082485	1.5059500216300934E-80	presynapse assembly
GO:0010507	16515	73	3	2	622	2	3	false	0.013607344237853779	0.13795031744582795	4.1144563758377595E-97	negative regulation of autophagy
GO:0003723	16515	623	3	3	2455	3	1	false	0.0162834501319168	0.15957781129278462	0.0	RNA binding
GO:0036490	16515	6	3	1	286	1	2	false	0.020979020979021216	0.19786987027404715	1.3869518988991233E-12	regulation of translation in response to endoplasmic reticulum stress
GO:0043555	16515	16	3	1	2205	3	2	false	0.021620867684987312	0.19786987027404715	7.075754280647222E-41	regulation of translation in response to stress
GO:0002209	16515	40	3	1	1801	1	2	false	0.022209883398107335	0.19786987027404715	7.595855471508531E-83	behavioral defense response
GO:0001558	16515	377	3	2	2432	2	3	false	0.02397621728111918	0.20732376119555998	0.0	regulation of cell growth
GO:0010799	16515	44	3	1	1359	1	2	false	0.03237674760854922	0.2719646799118135	7.388118568858875E-84	regulation of peptidyl-threonine phosphorylation
GO:0022402	16515	1438	3	2	12841	3	2	false	0.03479518938736275	0.2818960867751503	0.0	cell cycle process
GO:0031668	16515	224	3	1	6314	1	4	false	0.03547671840367538	0.2818960867751503	0.0	cellular response to extracellular stimulus
GO:0010801	16515	18	3	1	462	1	3	false	0.03896103896104094	0.2891470886867418	9.737812130463379E-33	negative regulation of peptidyl-threonine phosphorylation
GO:0060968	16515	113	3	1	8357	3	3	false	0.04002349183812648	0.2891470886867418	3.070288735094082E-259	regulation of gene silencing
GO:0032056	16515	5	3	1	124	1	2	false	0.040322580645160463	0.2891470886867418	4.441482982031481E-9	positive regulation of translation in response to stress
GO:0007049	16515	1553	3	2	12841	3	1	false	0.040323233456314334	0.2891470886867418	0.0	cell cycle
GO:1901363	16515	3236	3	3	9221	3	1	false	0.043194659561792706	0.3011386481473615	0.0	heterocyclic compound binding
GO:0051726	16515	1069	3	2	8439	3	2	false	0.04404408799434199	0.3011386481473615	0.0	regulation of cell cycle
GO:0097159	16515	3307	3	3	9221	3	1	false	0.0461015736387752	0.304155580363807	0.0	organic cyclic compound binding
GO:0043043	16515	640	3	3	1774	3	3	false	0.04681396673687223	0.304155580363807	0.0	peptide biosynthetic process
GO:0016458	16515	207	3	1	12841	3	2	false	0.04758896835624191	0.304155580363807	0.0	gene silencing
GO:0031329	16515	772	3	2	5738	3	3	false	0.04938905366597983	0.3089442931446398	0.0	regulation of cellular catabolic process
GO:0051246	16515	2575	3	3	6895	3	4	false	0.05204892139312163	0.31382813990638886	0.0	regulation of protein metabolic process
GO:0032268	16515	2427	3	3	6488	3	3	false	0.05230468998439814	0.31382813990638886	0.0	regulation of cellular protein metabolic process
GO:0006914	16515	485	3	2	2055	2	2	false	0.05561280937789461	0.3234826853305001	0.0	autophagy
GO:0018107	16515	105	3	1	1856	1	2	false	0.056573275862102604	0.3234826853305001	1.366428454348148E-174	peptidyl-threonine phosphorylation
GO:0050803	16515	205	3	1	3583	1	1	false	0.057214624616278936	0.3234826853305001	0.0	regulation of synapse structure or activity
GO:0032991	16515	4639	3	3	11845	3	1	false	0.060047788813064225	0.333095281340394	0.0	protein-containing complex
GO:0009894	16515	925	3	2	6072	3	2	false	0.06250611231005956	0.3403110559103243	0.0	regulation of catabolic process
GO:0003729	16515	253	3	3	623	3	1	false	0.06650047569157878	0.3519448690896034	5.568862532860065E-182	mRNA binding
GO:0007416	16515	148	3	1	2187	1	3	false	0.06767261088244848	0.3519448690896034	2.091315161442376E-234	synapse assembly
GO:0048871	16515	444	3	1	6507	1	2	false	0.06823420931329045	0.3519448690896034	0.0	multicellular organismal homeostasis
GO:0097009	16515	31	3	1	444	1	1	false	0.06981981981980594	0.3539142590866025	2.050090202132269E-48	energy homeostasis
GO:0031323	16515	4758	3	3	11275	3	3	false	0.07512168955228586	0.3684921319342344	0.0	regulation of cellular metabolic process
GO:0000339	16515	16	3	1	623	3	1	false	0.0752024759049458	0.3684921319342344	4.933618588348042E-32	RNA cap binding
GO:0019222	16515	5105	3	3	11880	3	2	false	0.07932175903941292	0.38212605407346145	0.0	regulation of metabolic process
GO:0009889	16515	2875	3	3	6647	3	2	false	0.08086847210608653	0.38212605407346145	0.0	regulation of biosynthetic process
GO:0009059	16515	3643	3	3	8388	3	2	false	0.08188415444431317	0.38212605407346145	0.0	macromolecule biosynthetic process
GO:0031326	16515	2783	3	3	6367	3	3	false	0.08345866408365893	0.38291872723872117	0.0	regulation of cellular biosynthetic process
GO:0043487	16515	168	3	1	5783	3	5	false	0.08465890228066965	0.38291872723872117	0.0	regulation of RNA stability
GO:0051963	16515	83	3	1	962	1	4	false	0.08627858627861106	0.3843318843319947	3.756289250697311E-122	regulation of synapse assembly
GO:0034645	16515	3359	3	3	7536	3	3	false	0.08850998651665755	0.3883871050133928	0.0	cellular macromolecule biosynthetic process
GO:0033135	16515	130	3	1	1427	1	2	false	0.09110021023122127	0.39387443835263314	2.3354775317374856E-188	regulation of peptidyl-serine phosphorylation
GO:0033138	16515	101	3	1	1075	1	3	false	0.09395348837210783	0.4003235591507203	8.109075937148879E-145	positive regulation of peptidyl-serine phosphorylation
GO:0018210	16515	112	3	1	1150	1	1	false	0.09739130434782074	0.4013808437177672	8.404856656239587E-159	peptidyl-threonine modification
GO:0006401	16515	383	3	1	3918	1	3	false	0.0977539561000784	0.4013808437177672	0.0	RNA catabolic process
GO:1901361	16515	560	3	1	5697	1	2	false	0.09829734948190218	0.4013808437177672	0.0	organic cyclic compound catabolic process
GO:0005844	16515	71	3	1	673	1	1	false	0.10549777117384188	0.4053539329930862	6.357965542096231E-98	polysome
GO:0007610	16515	528	3	1	13878	3	1	false	0.10985771083123601	0.4053539329930862	0.0	behavior
GO:0010467	16515	3646	3	3	7606	3	1	false	0.1101019263831435	0.4053539329930862	0.0	gene expression
GO:1903311	16515	306	3	1	2778	1	2	false	0.11015118790509522	0.4053539329930862	0.0	regulation of mRNA metabolic process
GO:0034655	16515	492	3	1	4444	1	5	false	0.11071107110723472	0.4053539329930862	0.0	nucleobase-containing compound catabolic process
GO:0010506	16515	312	3	2	934	2	2	false	0.11134903640250605	0.4053539329930862	1.4719553349994002E-257	regulation of autophagy
GO:0045727	16515	113	3	1	2895	3	7	false	0.11262460613890767	0.4053539329930862	1.3934370790238654E-206	positive regulation of translation
GO:0099174	16515	23	3	1	204	1	2	false	0.11274509803921522	0.4053539329930862	7.088953961315049E-31	regulation of presynapse organization
GO:0010468	16515	2644	3	3	5456	3	2	false	0.11373841635933507	0.4053539329930862	0.0	regulation of gene expression
GO:0010556	16515	2677	3	3	5514	3	3	false	0.11436530788627719	0.4053539329930862	0.0	regulation of macromolecule biosynthetic process
GO:0060090	16515	370	3	1	9221	3	1	false	0.1156237959236981	0.4053539329930862	0.0	molecular adaptor activity
GO:0034250	16515	137	3	1	3407	3	4	false	0.1158807885651503	0.4053539329930862	9.307059172327212E-249	positive regulation of cellular amide metabolic process
GO:0071496	16515	292	3	1	2447	1	1	false	0.11932979158133056	0.4053539329930862	0.0	cellular response to external stimulus
GO:0051128	16515	2242	3	2	10141	3	2	false	0.12499232486996517	0.4053539329930862	0.0	regulation of cellular component organization
GO:0031324	16515	2129	3	2	9593	3	4	false	0.12587008722224263	0.4053539329930862	0.0	negative regulation of cellular metabolic process
GO:0045787	16515	345	3	1	5263	2	3	false	0.12681851379122028	0.4053539329930862	0.0	positive regulation of cell cycle
GO:0045931	16515	139	3	1	1094	1	3	false	0.1270566727605395	0.4053539329930862	3.4568646433256212E-180	positive regulation of mitotic cell cycle
GO:0009058	16515	4757	3	3	9406	3	1	false	0.12931506543050786	0.4053539329930862	0.0	biosynthetic process
GO:1900087	16515	36	3	1	278	1	4	false	0.12949640287770695	0.4053539329930862	4.110611670530078E-46	positive regulation of G1/S transition of mitotic cell cycle
GO:0034329	16515	369	3	1	2840	1	2	false	0.1299295774647928	0.4053539329930862	0.0	cell junction assembly
GO:1901992	16515	78	3	1	600	1	4	false	0.12999999999997564	0.4053539329930862	4.2854971351041336E-100	positive regulation of mitotic cell cycle phase transition
GO:0051171	16515	4412	3	3	8635	3	2	false	0.13334447440300268	0.4053539329930862	0.0	regulation of nitrogen compound metabolic process
GO:0044248	16515	2055	3	2	8923	3	2	false	0.13465671604800591	0.4053539329930862	0.0	cellular catabolic process
GO:0080090	16515	4581	3	3	8908	3	2	false	0.13595715304261216	0.4053539329930862	0.0	regulation of primary metabolic process
GO:0031400	16515	549	3	1	4015	1	3	false	0.13673723536734986	0.4053539329930862	0.0	negative regulation of protein modification process
GO:1901888	16515	170	3	1	2388	2	3	false	0.13733834652940355	0.4053539329930862	1.868729334857818E-265	regulation of cell junction assembly
GO:1901989	16515	92	3	1	667	1	3	false	0.13793103448272967	0.4053539329930862	1.3636926693205137E-115	positive regulation of cell cycle phase transition
GO:0044249	16515	4600	3	3	8896	3	2	false	0.138214102002934	0.4053539329930862	0.0	cellular biosynthetic process
GO:1901576	16515	4681	3	3	9027	3	2	false	0.1393963997396267	0.4053539329930862	0.0	organic substance biosynthetic process
GO:0005737	16515	6076	3	3	11683	3	2	false	0.14063299716086664	0.4053539329930862	0.0	cytoplasm
GO:0034976	16515	281	3	1	1926	1	1	false	0.1458982346832778	0.416447388319259	0.0	response to endoplasmic reticulum stress
GO:0009892	16515	2467	3	2	10162	3	3	false	0.14816436918149617	0.4188492744169219	0.0	negative regulation of metabolic process
GO:0018105	16515	286	3	1	1867	1	2	false	0.15318693090517563	0.42491599309196504	0.0	peptidyl-serine phosphorylation
GO:0050839	16515	471	3	1	5904	2	1	false	0.15320100431206904	0.42491599309196504	0.0	cell adhesion molecule binding
GO:0009056	16515	2357	3	2	9406	3	1	false	0.15687845219816113	0.4288432267884734	0.0	catabolic process
GO:1902808	16515	46	3	1	292	1	3	false	0.15753424657535758	0.4288432267884734	9.102462299892593E-55	positive regulation of cell cycle G1/S phase transition
GO:0050807	16515	196	3	1	2362	2	3	false	0.15910751231649517	0.42915237267017964	1.4384110403117421E-292	regulation of synapse organization
GO:0051962	16515	478	3	1	2932	1	4	false	0.16302864938615794	0.4357311174502767	0.0	positive regulation of nervous system development
GO:0034641	16515	5039	3	3	9147	3	2	false	0.16714018803771646	0.44000520562240203	0.0	cellular nitrogen compound metabolic process
GO:0070997	16515	322	3	1	1921	1	1	false	0.167621030713296	0.44000520562240203	0.0	neuron death
GO:0061013	16515	184	3	1	3062	3	4	false	0.16971041401908218	0.44154744886380676	2.2915553792655215E-301	regulation of mRNA catabolic process
GO:0045936	16515	514	3	1	2991	1	3	false	0.17184887997336148	0.44318921677340595	0.0	negative regulation of phosphate metabolic process
GO:0046700	16515	523	3	1	5652	2	2	false	0.17651962218898268	0.4512762515092253	0.0	heterocycle catabolic process
GO:0034330	16515	618	3	1	6509	2	1	false	0.1808894837383926	0.4556496006401549	0.0	cell junction organization
GO:0019439	16515	540	3	1	5673	2	2	false	0.1813299431118984	0.4556496006401549	0.0	aromatic compound catabolic process
GO:0042326	16515	423	3	1	2287	1	3	false	0.18495846086562567	0.4608287075804572	0.0	negative regulation of phosphorylation
GO:0001933	16515	387	3	1	2003	1	4	false	0.19321018472299856	0.46784124184536785	0.0	negative regulation of protein phosphorylation
GO:0009991	16515	473	3	1	2447	1	1	false	0.19329791581499436	0.46784124184536785	0.0	response to extracellular stimulus
GO:0006402	16515	345	3	1	1782	1	3	false	0.19360269360260124	0.46784124184536785	0.0	mRNA catabolic process
GO:0060255	16515	4602	3	3	7947	3	2	false	0.19413820239841795	0.46784124184536785	0.0	regulation of macromolecule metabolic process
GO:1901215	16515	195	3	1	990	1	3	false	0.1969696969696742	0.4708056171470261	1.4670388516124116E-212	negative regulation of neuron death
GO:0019538	16515	5250	3	3	8935	3	3	false	0.20281116678186983	0.48085873414411073	0.0	protein metabolic process
GO:1901214	16515	294	3	1	1434	1	2	false	0.20502092050211207	0.4822092050209676	4.5470917E-315	regulation of neuron death
GO:0080135	16515	675	3	1	8569	3	3	false	0.2182139190928666	0.5091658112166888	0.0	regulation of cellular response to stress
GO:0045786	16515	563	3	1	4807	2	3	false	0.2205459492115962	0.5105551895134589	0.0	negative regulation of cell cycle
GO:0010563	16515	514	3	1	4325	2	3	false	0.22358819975055305	0.5135541463020515	0.0	negative regulation of phosphorus metabolic process
GO:0010720	16515	490	3	1	2161	1	3	false	0.22674687644615604	0.5167719509703091	0.0	positive regulation of cell development
GO:0044087	16515	839	3	1	9710	3	2	false	0.23748681915709907	0.5309606930047179	0.0	regulation of cellular component biogenesis
GO:0044270	16515	526	3	1	6074	3	2	false	0.23798301454030543	0.5309606930047179	0.0	cellular nitrogen compound catabolic process
GO:0010942	16515	661	3	1	5164	2	3	false	0.2396403204410919	0.5309606930047179	0.0	positive regulation of cell death
GO:0080134	16515	1277	3	1	5300	1	2	false	0.24094339622574185	0.5309606930047179	0.0	regulation of response to stress
GO:0048285	16515	1165	3	1	4814	1	1	false	0.2420024927300415	0.5309606930047179	0.0	organelle fission
GO:0016071	16515	809	3	1	3298	1	1	false	0.24530018192865943	0.5328394537598883	0.0	mRNA metabolic process
GO:0048523	16515	4164	3	2	12864	3	3	false	0.24648355684130885	0.5328394537598883	0.0	negative regulation of cellular process
GO:0010562	16515	1074	3	1	4324	1	3	false	0.24838112858466996	0.5330222759408246	0.0	positive regulation of phosphorus metabolic process
GO:2000112	16515	2359	3	3	3737	3	3	false	0.25142632795264697	0.5345877144438287	0.0	regulation of cellular macromolecule biosynthetic process
GO:1905606	16515	23	3	1	91	1	3	false	0.25274725274725235	0.5345877144438287	4.742148514151441E-22	regulation of presynapse assembly
GO:0050794	16515	8239	3	3	12995	3	2	false	0.2548219130141133	0.5351260173296378	0.0	regulation of cellular process
GO:0044271	16515	3707	3	3	5830	3	2	false	0.25700055437514785	0.5358734963566912	0.0	cellular nitrogen compound biosynthetic process
GO:0045666	16515	337	3	1	1301	1	3	false	0.2590315142199278	0.5363046843708364	2.4E-322	positive regulation of neuron differentiation
GO:0018209	16515	304	3	1	1150	1	1	false	0.264347826086972	0.537777638242157	1.3193909089393512E-287	peptidyl-serine modification
GO:0048519	16515	4686	3	2	13878	3	2	false	0.2650266090557969	0.537777638242157	0.0	negative regulation of biological process
GO:0050789	16515	8917	3	3	13878	3	2	false	0.26523046784051957	0.537777638242157	0.0	regulation of biological process
GO:0007050	16515	224	3	1	1498	2	2	false	0.2767903408058674	0.5536044560776154	1.1585626562822124E-273	cell cycle arrest
GO:0045597	16515	884	3	1	5910	2	4	false	0.2768022280388077	0.5536044560776154	0.0	positive regulation of cell differentiation
GO:0050769	16515	427	3	1	1522	1	4	false	0.2805519053874188	0.5573125688101428	0.0	positive regulation of neurogenesis
GO:0040029	16515	279	3	1	2644	3	1	false	0.2844319985352948	0.5612282387206489	0.0	regulation of gene expression, epigenetic
GO:0031401	16515	1143	3	1	3972	1	3	false	0.2877643504531045	0.5640181268880848	0.0	positive regulation of protein modification process
GO:0048522	16515	4621	3	2	12886	3	3	false	0.29354775688742146	0.5659031822123942	0.0	positive regulation of cellular process
GO:0033554	16515	1926	3	1	6548	1	2	false	0.294135613927245	0.5659031822123942	0.0	cellular response to stress
GO:0044267	16515	4687	3	3	7022	3	2	false	0.29731027780032593	0.5659031822123942	0.0	cellular protein metabolic process
GO:2000045	16515	147	3	1	494	1	3	false	0.29757085020250057	0.5659031822123942	6.240081914662214E-130	regulation of G1/S transition of mitotic cell cycle
GO:0051960	16515	821	3	1	2749	1	2	false	0.2986540560206376	0.5659031822123942	0.0	regulation of nervous system development
GO:0051094	16515	1228	3	1	7511	2	3	false	0.30027515790861736	0.5659031822123942	0.0	positive regulation of developmental process
GO:0018193	16515	1150	3	1	3764	1	1	false	0.3055260361314704	0.5721315581060655	0.0	peptidyl-amino acid modification
GO:0008152	16515	9406	3	3	13878	3	1	false	0.311307534642788	0.5779835090870037	0.0	metabolic process
GO:0044237	16515	8863	3	3	13059	3	2	false	0.31258291817970607	0.5779835090870037	0.0	cellular metabolic process
GO:1902806	16515	162	3	1	512	1	2	false	0.3164062499999563	0.5800804984318974	4.370493329424481E-138	regulation of cell cycle G1/S phase transition
GO:0090068	16515	259	3	1	1471	2	3	false	0.3212391958825392	0.5800804984318974	1.8005381630328997E-296	positive regulation of cell cycle process
GO:0008190	16515	9	3	1	28	1	1	false	0.3214285714285721	0.5800804984318974	1.4478275347840517E-7	eukaryotic initiation factor 4E binding
GO:1901564	16515	6170	3	3	9003	3	2	false	0.3218305584758921	0.5800804984318974	0.0	organonitrogen compound metabolic process
GO:0048518	16515	5275	3	2	13878	3	2	false	0.32358231885316724	0.5800804984318974	0.0	positive regulation of biological process
GO:0065007	16515	9584	3	3	13878	3	1	false	0.32931968937529044	0.5867878101596083	0.0	biological regulation
GO:0060284	16515	839	3	1	2508	1	2	false	0.33452950558254696	0.5916621639281016	0.0	regulation of cell development
GO:0009605	16515	2447	3	1	7281	1	1	false	0.3360802087618808	0.5916621639281016	0.0	response to external stimulus
GO:0060548	16515	893	3	1	4730	2	3	false	0.34197871350039954	0.5984627486256991	0.0	negative regulation of cell death
GO:2000026	16515	1794	3	1	5196	1	3	false	0.345265588914855	0.6006395452128246	0.0	regulation of multicellular organismal development
GO:0005912	16515	159	3	1	453	1	1	false	0.3509933774833632	0.6049242742569906	8.127486957214048E-127	adherens junction
GO:0044419	16515	1871	3	1	13878	3	1	false	0.3523978954526857	0.6049242742569906	0.0	interspecies interaction between organisms
GO:0051240	16515	1553	3	1	7916	2	3	false	0.3539012760959265	0.6049242742569906	0.0	positive regulation of multicellular organismal process
GO:0045937	16515	1074	3	1	2991	1	3	false	0.35907723169522693	0.6102237347884203	0.0	positive regulation of phosphate metabolic process
GO:0044260	16515	6589	3	3	9167	3	2	false	0.37129680139556126	0.6273635609787069	0.0	cellular macromolecule metabolic process
GO:1990904	16515	673	3	1	4639	3	1	false	0.3752053032173112	0.627424333478971	0.0	ribonucleoprotein complex
GO:0030182	16515	1250	3	1	3328	1	2	false	0.37560096153843164	0.627424333478971	0.0	neuron differentiation
GO:0048468	16515	1897	3	1	5006	1	3	false	0.3789452656821435	0.6294345090991537	0.0	cell development
GO:0008219	16515	1921	3	1	12841	3	1	false	0.3850305726343325	0.6335523694168604	0.0	cell death
GO:0006952	16515	1379	3	1	3575	1	1	false	0.3857342657333946	0.6335523694168604	0.0	defense response
GO:0022008	16515	1450	3	1	3721	1	2	false	0.3896801934959465	0.6342093429540426	0.0	neurogenesis
GO:0044265	16515	1103	3	1	7226	3	3	false	0.391631921518658	0.6342093429540426	0.0	cellular macromolecule catabolic process
GO:0016441	16515	113	3	1	739	3	3	false	0.392605783733455	0.6342093429540426	1.3034066980405274E-136	posttranscriptional gene silencing
GO:0003676	16515	2455	3	3	3307	3	2	false	0.40899226549439804	0.6570695412860821	0.0	nucleic acid binding
GO:0009057	16515	1319	3	1	8030	3	2	false	0.4163087487680352	0.660369569472046	0.0	macromolecule catabolic process
GO:0051248	16515	992	3	1	6003	3	4	false	0.41839892699280495	0.660369569472046	0.0	negative regulation of protein metabolic process
GO:0030054	16515	1821	3	1	10934	3	1	false	0.4210739562695423	0.660369569472046	0.0	cell junction
GO:0010628	16515	801	3	1	4743	3	3	false	0.42596992479061313	0.660369569472046	0.0	positive regulation of gene expression
GO:0070161	16515	776	3	1	1821	1	1	false	0.42613948379970557	0.660369569472046	0.0	anchoring junction
GO:0031669	16515	200	3	1	469	1	2	false	0.42643923240937553	0.660369569472046	2.873638937077407E-138	cellular response to nutrient levels
GO:0010941	16515	1424	3	1	8412	3	2	false	0.4267694496588052	0.660369569472046	0.0	regulation of cell death
GO:0000082	16515	238	3	1	554	1	2	false	0.4296028880867129	0.6604611445445583	1.2237496054440712E-163	G1/S transition of mitotic cell cycle
GO:0032269	16515	939	3	1	5476	3	4	false	0.43132156378420133	0.6604611445445583	0.0	negative regulation of cellular protein metabolic process
GO:0044843	16515	255	3	1	577	1	1	false	0.4419410745233664	0.673215937356838	2.9838992666345077E-171	cell cycle G1/S phase transition
GO:0045664	16515	602	3	1	1345	1	2	false	0.4475836431225906	0.6779904962642984	0.0	regulation of neuron differentiation
GO:0045595	16515	1604	3	1	8813	3	3	false	0.45270577477285956	0.6779904962642984	0.0	regulation of cell differentiation
GO:0042327	16515	1021	3	1	2255	1	3	false	0.4527716186250581	0.6779904962642984	0.0	positive regulation of phosphorylation
GO:0006468	16515	1849	3	1	4070	1	2	false	0.45429975429954694	0.6779904962642984	0.0	protein phosphorylation
GO:0005488	16515	9221	3	3	11969	3	1	false	0.4572229480303556	0.6789068016208311	0.0	binding
GO:0001934	16515	951	3	1	2058	1	4	false	0.46209912536478737	0.6805213567842947	0.0	positive regulation of protein phosphorylation
GO:0050767	16515	737	3	1	1592	1	4	false	0.4629396984927175	0.6805213567842947	0.0	regulation of neurogenesis
GO:0071840	16515	6683	3	2	13878	3	1	false	0.47234086918273366	0.6908866444762374	0.0	cellular component organization or biogenesis
GO:0042592	16515	1707	3	1	3583	1	1	false	0.4764164108288804	0.6916771805507401	0.0	homeostatic process
GO:0007399	16515	1971	3	1	4127	1	1	false	0.4775866246659873	0.6916771805507401	0.0	nervous system development
GO:0044403	16515	901	3	1	1871	1	1	false	0.48156066274726167	0.6940138963122301	0.0	symbiotic process
GO:0006950	16515	3575	3	1	7281	1	1	false	0.4910039829684965	0.704171565818234	0.0	response to stress
GO:1901990	16515	396	3	1	792	1	3	false	0.4999999999999138	0.7135922330095856	1.354574985302177E-237	regulation of mitotic cell cycle phase transition
GO:0016043	16515	6509	3	2	12854	3	2	false	0.5095692309747943	0.7190424752212816	0.0	cellular component organization
GO:1901987	16515	426	3	1	830	1	2	false	0.5132530120479899	0.7190424752212816	6.750273269018629E-249	regulation of cell cycle phase transition
GO:1901575	16515	1956	3	1	9133	3	2	false	0.5147678385363954	0.7190424752212816	0.0	organic substance catabolic process
GO:0031328	16515	1186	3	1	5530	3	4	false	0.5153483345782397	0.7190424752212816	0.0	positive regulation of cellular biosynthetic process
GO:0009891	16515	1233	3	1	5739	3	3	false	0.5160474907200354	0.7190424752212816	0.0	positive regulation of biosynthetic process
GO:0044772	16515	540	3	1	1022	1	2	false	0.5283757338553855	0.732747479969261	4.620391845093913E-306	mitotic cell cycle phase transition
GO:0005575	16515	11845	3	3	14589	3	1	false	0.5351899274240102	0.738712857571169	0.0	cellular_component
GO:0060966	16515	80	3	1	148	1	2	false	0.5405405405405204	0.7412772849982203	6.943360971848802E-44	regulation of gene silencing by RNA
GO:0050793	16515	2287	3	1	9945	3	2	false	0.5434455382277547	0.7412772849982203	0.0	regulation of developmental process
GO:0060147	16515	80	3	1	146	1	2	false	0.5479452054794675	0.7412772849982203	3.3156225044677518E-43	regulation of posttranscriptional gene silencing
GO:0019220	16515	1639	3	1	2991	1	2	false	0.547977265128627	0.7412772849982203	0.0	regulation of phosphate metabolic process
GO:0051172	16515	1965	3	1	8407	3	3	false	0.5501251279579799	0.7412772849982203	0.0	negative regulation of nitrogen compound metabolic process
GO:0003674	16515	11969	3	3	14589	3	1	false	0.5521759367843886	0.7412772849982203	0.0	molecular_function
GO:0031047	16515	115	3	1	207	1	1	false	0.5555555555555518	0.7424242424242374	3.138709284374816E-61	gene silencing by RNA
GO:0010557	16515	1109	3	1	4648	3	4	false	0.5586781259645135	0.7432188644052804	0.0	positive regulation of macromolecule biosynthetic process
GO:0036493	16515	4	3	1	7	1	2	false	0.5714285714285712	0.7567567567567564	0.02857142857142855	positive regulation of translation in response to endoplasmic reticulum stress
GO:0000956	16515	199	3	1	345	1	1	false	0.5768115942028993	0.7601990861617965	1.9133725992856366E-101	nuclear-transcribed mRNA catabolic process
GO:0001932	16515	1331	3	1	2298	1	3	false	0.5791993037423211	0.7601990861617965	0.0	regulation of protein phosphorylation
GO:0005911	16515	453	3	1	776	1	1	false	0.5837628865982845	0.761946902654863	4.8883159172596333E-228	cell-cell junction
GO:0042596	16515	41	3	1	70	1	1	false	0.5857142857142824	0.761946902654863	2.4692366214609193E-20	fear response
GO:0000184	16515	119	3	1	199	1	1	false	0.597989949748737	0.7685302844974992	1.011769723468725E-57	nuclear-transcribed mRNA catabolic process, nonsense-mediated decay
GO:0051247	16515	1579	3	1	5964	3	4	false	0.6026097586412267	0.7685302844974992	0.0	positive regulation of protein metabolic process
GO:0043170	16515	7606	3	3	8995	3	1	false	0.6045594349971944	0.7685302844974992	0.0	macromolecule metabolic process
GO:0032270	16515	1481	3	1	5504	3	4	false	0.6095839638126697	0.7685302844974992	0.0	positive regulation of cellular protein metabolic process
GO:0050808	16515	377	3	1	618	1	1	false	0.6100323624595061	0.7685302844974992	9.974271446309599E-179	synapse organization
GO:0031325	16515	2641	3	1	9799	3	4	false	0.6102548295311656	0.7685302844974992	0.0	positive regulation of cellular metabolic process
GO:0048869	16515	3513	3	1	13027	3	2	false	0.6104894129143742	0.7685302844974992	0.0	cellular developmental process
GO:0009893	16515	2828	3	1	10458	3	3	false	0.611687369293928	0.7685302844974992	0.0	positive regulation of metabolic process
GO:0051239	16515	2782	3	1	10089	3	2	false	0.6201398118023336	0.775834487956962	0.0	regulation of multicellular organismal process
GO:0042325	16515	1477	3	1	2359	1	2	false	0.6261127596442257	0.7799879293872981	0.0	regulation of phosphorylation
GO:0051174	16515	1639	3	1	5798	3	2	false	0.6309854064629262	0.7827413902957819	0.0	regulation of phosphorus metabolic process
GO:0022607	16515	2668	3	1	6683	2	2	false	0.6391015761751991	0.7893318238218354	0.0	cellular component assembly
GO:0044770	16515	577	3	1	1438	2	1	false	0.6416677071204717	0.7893318238218354	0.0	cell cycle phase transition
GO:0010605	16515	2252	3	1	7683	3	3	false	0.6468358814084516	0.7923739547253532	0.0	negative regulation of macromolecule metabolic process
GO:0051173	16515	2492	3	1	8444	3	3	false	0.6498295640813552	0.7927381404145992	0.0	positive regulation of nitrogen compound metabolic process
GO:0045296	16515	313	3	1	471	1	1	false	0.6645435244160343	0.8073380007368349	8.133887693569898E-130	cadherin binding
GO:0044085	16515	2890	3	1	6683	2	1	false	0.6779129683640159	0.820190998761402	0.0	cellular component biogenesis
GO:0010629	16515	1372	3	1	4323	3	3	false	0.682011266024429	0.821767672996648	0.0	negative regulation of gene expression
GO:0007275	16515	4343	3	1	6284	1	2	false	0.6911203055396322	0.8283145775350182	0.0	multicellular organism development
GO:0010564	16515	696	3	1	1553	2	2	false	0.6956373098963908	0.8283145775350182	0.0	regulation of cell cycle process
GO:0006807	16515	8339	3	3	9406	3	1	false	0.6968018120303053	0.8283145775350182	0.0	nitrogen compound metabolic process
GO:0010604	16515	2560	3	1	7739	3	3	false	0.7003598862947736	0.8283145775350182	0.0	positive regulation of macromolecule metabolic process
GO:0005622	16515	10525	3	3	11845	3	1	false	0.7015317340347604	0.8283145775350182	0.0	intracellular
GO:0005515	16515	5904	3	2	9221	3	1	false	0.7049167554548422	0.8289821044148945	0.0	protein binding
GO:0006793	16515	3009	3	1	8863	3	1	false	0.7119019437906366	0.8338612409340525	0.0	phosphorus metabolic process
GO:0007346	16515	635	3	1	1360	2	2	false	0.7160000865690779	0.8353334343305909	0.0	regulation of mitotic cell cycle
GO:0016310	16515	2217	3	1	2991	1	1	false	0.7412236710138105	0.861342922047669	0.0	phosphorylation
GO:0065008	16515	3583	3	1	9584	3	1	false	0.7545577749466303	0.8701442841287573	0.0	regulation of biological quality
GO:0060964	16515	80	3	1	106	1	3	false	0.7547169811320854	0.8701442841287573	2.5180005504221723E-25	regulation of gene silencing by miRNA
GO:0032502	16515	5265	3	1	13878	3	1	false	0.7609849240888042	0.8706975961180254	0.0	developmental process
GO:0048583	16515	3777	3	1	9953	3	2	false	0.761120007490927	0.8706975961180254	0.0	regulation of response to stimulus
GO:0031399	16515	1687	3	1	4320	3	2	false	0.773687780817139	0.881644215349763	0.0	regulation of protein modification process
GO:0007154	16515	5113	3	1	12841	3	1	false	0.7820596415246779	0.8877433768658506	0.0	cell communication
GO:0110165	16515	10934	3	3	11845	3	1	false	0.786543683336195	0.8893993957724666	0.0	cellular anatomical entity
GO:0009987	16515	12841	3	3	13878	3	1	false	0.7921516040267216	0.890379745420559	0.0	cellular process
GO:0044238	16515	8708	3	3	9406	3	1	false	0.7934676642863485	0.890379745420559	0.0	primary metabolic process
GO:0019219	16515	2640	3	1	6350	3	4	false	0.8006324380371237	0.895003561912222	0.0	regulation of nucleobase-containing compound metabolic process
GO:0032501	16515	6028	3	1	13878	3	1	false	0.8190509873980014	0.9121249632386834	0.0	multicellular organismal process
GO:0051252	16515	2375	3	1	5290	3	3	false	0.8327570168205454	0.9238889167744918	0.0	regulation of RNA metabolic process
GO:0051716	16515	5952	3	1	13037	3	2	false	0.8395267692835545	0.9278980081555076	0.0	cellular response to stimulus
GO:0043488	16515	162	3	1	190	1	2	false	0.8526315789474355	0.9338508969847271	3.873005552681755E-34	regulation of mRNA stability
GO:0048731	16515	4127	3	1	4812	1	2	false	0.8576475477984249	0.9338508969847271	0.0	system development
GO:0090304	16515	3833	3	1	8019	3	2	false	0.8578037271187622	0.9338508969847271	0.0	nucleic acid metabolic process
GO:0016070	16515	3298	3	1	3833	1	1	false	0.8604226454472057	0.9338508969847271	0.0	RNA metabolic process
GO:0008150	16515	13878	3	3	14589	3	1	false	0.8607945342954457	0.9338508969847271	0.0	biological_process
GO:0000278	16515	993	3	1	1553	2	2	false	0.8701216800211187	0.9383805925236706	0.0	mitotic cell cycle
GO:0006139	16515	4384	3	1	8848	3	5	false	0.8716214215197442	0.9383805925236706	0.0	nucleobase-containing compound metabolic process
GO:0071704	16515	8995	3	3	9406	3	1	false	0.874545178066278	0.9383805925236706	0.0	organic substance metabolic process
GO:0046483	16515	4528	3	1	8863	3	1	false	0.8830308143602525	0.9400578665533963	0.0	heterocycle metabolic process
GO:0140014	16515	993	3	1	1122	1	2	false	0.8850267379677389	0.9400578665533963	3.7397162116333345E-173	mitotic nuclear division
GO:0006725	16515	4570	3	1	8863	3	1	false	0.8863985473680458	0.9400578665533963	0.0	cellular aromatic compound metabolic process
GO:0043412	16515	3949	3	1	7606	3	1	false	0.8888982547681775	0.9400578665533963	0.0	macromolecule modification
GO:0050896	16515	7281	3	1	13878	3	1	false	0.8926121448533996	0.940602045114335	0.0	response to stimulus
GO:1901360	16515	4777	3	1	8995	3	1	false	0.8969252869804196	0.9417715513294407	0.0	organic cyclic compound metabolic process
GO:1903047	16515	993	3	1	1438	2	2	false	0.9043847143297429	0.946224576558521	0.0	mitotic cell cycle process
GO:0048856	16515	4812	3	1	5265	1	1	false	0.9139601139625344	0.952852033705621	0.0	anatomical structure development
GO:0001662	16515	39	3	1	42	1	2	false	0.9285714285714378	0.9646643109540732	8.710801393728372E-5	behavioral fear response
GO:0006996	16515	4814	3	1	6509	2	1	false	0.9322169209555884	0.9650414604258557	0.0	organelle organization
GO:0035195	16515	106	3	1	113	1	1	false	0.9380530973451398	0.9676758267349862	2.589311947474399E-11	gene silencing by miRNA
GO:0031667	16515	446	3	1	473	1	1	false	0.9429175475687595	0.9692928635846687	1.3938072204249328E-44	response to nutrient levels
GO:0030154	16515	3328	3	1	3513	1	1	false	0.9473384571602879	0.9704442731885875	6.4067112836E-314	cell differentiation
GO:0048699	16515	1380	3	1	1450	1	1	false	0.9517241379311188	0.9715517241380172	3.2946673344839256E-121	generation of neurons
GO:0016032	16515	865	3	1	901	1	1	false	0.9600443951157176	0.9763741305318082	3.222404924236653E-65	viral process
GO:0000280	16515	1122	3	1	1165	1	1	false	0.9630901287558652	0.9763741305318082	1.861771880780646E-79	nuclear division
GO:0036211	16515	3764	3	1	5415	3	2	false	0.9716927986753724	0.9817102502081082	0.0	protein modification process
GO:0035194	16515	113	3	1	115	1	2	false	0.9826086956521539	0.9893388921977165	1.525553012967238E-4	posttranscriptional gene silencing by RNA
GO:0006464	16515	3764	3	1	4687	3	2	false	0.9923829743289504	0.9940179461596821	0.0	cellular protein modification process
GO:0006796	16515	2991	3	1	3009	1	1	false	0.9940179461596822	0.9940179461596821	1.6476590431454356E-47	phosphate-containing compound metabolic process
GO:0000000	16515	14589	3	3	0	0	0	true	1.0	1.0	1.0	Gene Ontology
