## Supplementary File S3 for "PIGNON: A protein-protein interaction-guided functional enrichment analysis for quantitative proteomics": table-mcl2_cluster1157-Parent-Child-Union-Benjamini-Hochberg.txt

ID	Pop.total	Pop.term	Study.total	Study.term	Pop.family	Study.family	nparents	is.trivial	p	p.adjusted	p.min	name
GO:0051883	16515	11	3	1	1872	1	2	false	0.005876068376063886	0.646546436020305	4.155038700996237E-29	killing of cells in other organism involved in symbiotic interaction
GO:0051873	16515	11	3	1	983	1	3	false	0.011190233977621165	0.646546436020305	5.098627552391005E-26	killing by host of symbiont cells
GO:0045830	16515	25	3	1	1779	1	8	false	0.014052838673416829	0.646546436020305	1.0228745054416043E-56	positive regulation of isotype switching
GO:0090734	16515	78	3	1	10934	2	2	false	0.01421718071920857	0.646546436020305	1.408653236354725E-200	site of DNA damage
GO:2001021	16515	77	3	1	4554	1	4	false	0.016908212560380307	0.646546436020305	5.575299450193433E-169	negative regulation of response to DNA damage stimulus
GO:0045191	16515	33	3	1	1934	1	6	false	0.01706308169598242	0.646546436020305	4.0258575950847194E-72	regulation of isotype switching
GO:0005796	16515	86	3	1	4639	1	2	false	0.018538478120254213	0.646546436020305	2.6067616176653933E-185	Golgi lumen
GO:0090559	16515	76	3	1	3583	1	1	false	0.021211275467498566	0.646546436020305	3.1664156692945574E-159	regulation of membrane permeability
GO:0002227	16515	17	3	1	760	1	2	false	0.022368421052624505	0.646546436020305	4.523992731732687E-35	innate immune response in mucosa
GO:0002251	16515	22	3	1	1668	2	1	false	0.026212743062935553	0.646546436020305	1.6705472647715303E-50	organ or tissue specific immune response
GO:0050832	16515	25	3	1	944	1	2	false	0.026483050847448186	0.646546436020305	9.02761177538822E-50	defense response to fungus
GO:0001906	16515	125	3	1	13878	3	1	false	0.026780446217488395	0.646546436020305	5.33544237147986E-309	cell killing
GO:0009620	16515	34	3	1	1254	1	1	false	0.02711323763956118	0.646546436020305	2.1090729368509698E-67	response to fungus
GO:0030496	16515	179	3	1	10934	2	1	false	0.03247537075484939	0.6929668419097222	0.0	midbody
GO:2001022	16515	92	3	1	5155	2	4	false	0.03537839584461774	0.6929668419097222	8.404106979758346E-200	positive regulation of response to DNA damage stimulus
GO:0051702	16515	69	3	1	1871	1	2	false	0.03687867450560116	0.6929668419097222	1.0269199842527165E-127	interaction with symbiont
GO:0051053	16515	108	3	1	2842	1	4	false	0.038001407459565414	0.6929668419097222	1.059253860626973E-198	negative regulation of DNA metabolic process
GO:0035821	16515	90	3	1	1871	1	1	false	0.04810261892034842	0.7609229258713744	4.266967709067556E-156	modulation of process of other organism
GO:0045738	16515	31	3	1	607	1	4	false	0.051070840197702555	0.7609229258713744	9.431608863258006E-53	negative regulation of DNA repair
GO:0002200	16515	69	3	1	2527	2	2	false	0.05387515544693787	0.7609229258713744	7.2514709699511075E-137	somatic diversification of immune receptors
GO:0051054	16515	176	3	1	3125	1	4	false	0.05632000000000494	0.7609229258713744	2.4225960600807973E-293	positive regulation of DNA metabolic process
GO:0060205	16515	311	3	1	5414	1	3	false	0.057443664573323054	0.7609229258713744	0.0	cytoplasmic vesicle lumen
GO:0031983	16515	312	3	1	5425	1	2	false	0.05751152073716004	0.7609229258713744	0.0	vesicle lumen
GO:0019199	16515	100	3	1	1608	1	2	false	0.06218905472636221	0.7609229258713744	5.090666000335808E-162	transmembrane receptor protein kinase activity
GO:0051052	16515	319	3	1	4959	1	3	false	0.06432748538003592	0.7609229258713744	0.0	regulation of DNA metabolic process
GO:0043235	16515	336	3	1	4639	1	1	false	0.07242940288843032	0.7609229258713744	0.0	receptor complex
GO:0031325	16515	2641	3	2	9799	2	4	false	0.07261948008587364	0.7609229258713744	0.0	positive regulation of cellular metabolic process
GO:0009893	16515	2828	3	2	10458	2	3	false	0.0731054017478471	0.7609229258713744	0.0	positive regulation of metabolic process
GO:0019730	16515	97	3	1	1298	1	2	false	0.07473035439137801	0.7609229258713744	3.921431296900155E-149	antimicrobial humoral response
GO:0051673	16515	7	3	1	90	1	1	false	0.0777777777777789	0.7609229258713744	1.338441618908599E-10	membrane disruption in other organism
GO:0002376	16515	2527	3	2	13878	3	1	false	0.08737190021409164	0.7609229258713744	0.0	immune system process
GO:0002237	16515	312	3	1	3436	1	3	false	0.09080325960428434	0.7609229258713744	0.0	response to molecule of bacterial origin
GO:0045911	16515	35	3	1	383	1	3	false	0.09138381201045317	0.7609229258713744	1.9869444115264237E-50	positive regulation of DNA recombination
GO:0071216	16515	205	3	1	6282	3	2	false	0.09475337442107985	0.7609229258713744	0.0	cellular response to biotic stimulus
GO:0051716	16515	5952	3	3	13037	3	2	false	0.09513422524139778	0.7609229258713744	0.0	cellular response to stimulus
GO:0045739	16515	61	3	1	621	1	4	false	0.09822866344605921	0.7609229258713744	4.471302535958817E-86	positive regulation of DNA repair
GO:0030133	16515	367	3	1	3629	1	2	false	0.10112978782020375	0.7609229258713744	0.0	transport vesicle
GO:0005794	16515	859	3	1	8452	1	3	false	0.10163274964467887	0.7609229258713744	0.0	Golgi apparatus
GO:0042802	16515	603	3	1	5904	1	1	false	0.10213414634118338	0.7609229258713744	0.0	identical protein binding
GO:0097485	16515	253	3	1	2319	1	3	false	0.1090987494609022	0.7609229258713744	0.0	neuron projection guidance
GO:2000042	16515	18	3	1	160	1	4	false	0.11249999999999992	0.7609229258713744	3.660178160186712E-24	negative regulation of double-strand break repair via homologous recombination
GO:0050865	16515	499	3	1	8443	2	2	false	0.11471794510376136	0.7609229258713744	0.0	regulation of cell activation
GO:0050867	16515	310	3	1	5055	2	3	false	0.11890142347846121	0.7609229258713744	0.0	positive regulation of cell activation
GO:0045910	16515	39	3	1	321	1	3	false	0.12149532710280751	0.7609229258713744	3.991081951332455E-51	negative regulation of DNA recombination
GO:0005003	16515	18	3	1	148	1	2	false	0.12162162162161722	0.7609229258713744	1.6196392504662852E-23	ephrin receptor activity
GO:0002821	16515	94	3	1	757	1	3	false	0.12417437252316094	0.7609229258713744	1.0451082217737541E-122	positive regulation of adaptive immune response
GO:0002440	16515	163	3	1	2527	2	1	false	0.1248699320495006	0.7609229258713744	9.923968098089397E-262	production of molecular mediator of immune response
GO:0002699	16515	188	3	1	1496	1	3	false	0.1256684491978973	0.7609229258713744	7.484172641807918E-245	positive regulation of immune effector process
GO:0006955	16515	1668	3	2	7504	3	2	false	0.1262233021168912	0.7609229258713744	0.0	immune response
GO:0048013	16515	84	3	1	663	1	1	false	0.12669683257920214	0.7609229258713744	7.927385079231206E-109	ephrin receptor signaling pathway
GO:2000780	16515	30	3	1	233	1	3	false	0.12875536480687816	0.7609229258713744	1.7797280382734967E-38	negative regulation of double-strand break repair
GO:0002285	16515	141	3	1	1069	1	2	false	0.13189897100087575	0.7609229258713744	2.457516215213807E-180	lymphocyte activation involved in immune response
GO:0032989	16515	1057	3	1	7814	1	3	false	0.13527002815414413	0.7609229258713744	0.0	cellular component morphogenesis
GO:0046983	16515	799	3	1	5904	1	1	false	0.13533197831943072	0.7609229258713744	0.0	protein dimerization activity
GO:0060089	16515	856	3	1	11969	2	1	false	0.13792688822260424	0.7609229258713744	0.0	molecular transducer activity
GO:2000781	16515	34	3	1	245	1	3	false	0.13877551020409712	0.7609229258713744	1.912785961608993E-42	positive regulation of double-strand break repair
GO:0050896	16515	7281	3	3	13878	3	1	false	0.14438010959247394	0.7609229258713744	0.0	response to stimulus
GO:0071222	16515	183	3	1	1253	1	4	false	0.1460494812449827	0.7609229258713744	1.7089687700735352E-225	cellular response to lipopolysaccharide
GO:0019731	16515	37	3	1	249	1	2	false	0.14859437751004936	0.7609229258713744	5.0383857798438594E-45	antibacterial humoral response
GO:0080135	16515	675	3	1	8569	2	3	false	0.15134802899984653	0.7609229258713744	0.0	regulation of cellular response to stress
GO:0002819	16515	140	3	1	925	1	2	false	0.1513513513513032	0.7609229258713744	4.8560836184964214E-170	regulation of adaptive immune response
GO:0006282	16515	115	3	1	745	1	3	false	0.1543624161073284	0.7609229258713744	1.5912161007733195E-138	regulation of DNA repair
GO:2001034	16515	15	3	1	97	1	3	false	0.15463917525773094	0.7609229258713744	6.4622509708051114E-18	positive regulation of double-strand break repair via nonhomologous end joining
GO:0002705	16515	116	3	1	733	1	3	false	0.15825375170529518	0.7665416098225235	2.2703370964350394E-138	positive regulation of leukocyte mediated immunity
GO:0000726	16515	85	3	1	517	1	1	false	0.16441005802707803	0.7733509428426152	9.554590527571143E-100	non-recombinational repair
GO:2001020	16515	204	3	1	1239	1	2	false	0.16464891041165355	0.7733509428426152	6.72187288317118E-240	regulation of response to DNA damage stimulus
GO:0004713	16515	211	3	1	1261	1	2	false	0.16732751784291128	0.7742019482283955	1.5569816001491947E-246	protein tyrosine kinase activity
GO:0031323	16515	4758	3	2	11275	2	3	false	0.1780586220192628	0.7904396312588621	0.0	regulation of cellular metabolic process
GO:0032496	16515	298	3	1	1636	1	3	false	0.18215158924194436	0.7904396312588621	0.0	response to lipopolysaccharide
GO:0042742	16515	217	3	1	1189	1	2	false	0.1825063078217591	0.7904396312588621	1.4317994561909391E-244	defense response to bacterium
GO:0019222	16515	5105	3	2	11880	2	2	false	0.1846333242934966	0.7904396312588621	0.0	regulation of metabolic process
GO:0051347	16515	662	3	1	3461	1	3	false	0.19127419820881467	0.7904396312588621	0.0	positive regulation of transferase activity
GO:0018108	16515	354	3	1	1849	1	2	false	0.19145484045410777	0.7904396312588621	0.0	peptidyl-tyrosine phosphorylation
GO:0002696	16515	304	3	1	1547	1	4	false	0.19650937297982393	0.7904396312588621	0.0	positive regulation of leukocyte activation
GO:0002703	16515	172	3	1	856	1	2	false	0.20093457943930101	0.7904396312588621	9.12200387929859E-186	regulation of leukocyte mediated immunity
GO:0002697	16515	365	3	1	1809	1	2	false	0.2017689331123662	0.7904396312588621	0.0	regulation of immune effector process
GO:0000018	16515	95	3	1	469	1	2	false	0.20255863539445057	0.7904396312588621	4.975768523492579E-102	regulation of DNA recombination
GO:0002312	16515	62	3	1	304	1	2	false	0.20394736842102998	0.7904396312588621	2.913431380336637E-66	B cell activation involved in immune response
GO:0043085	16515	1381	3	1	6623	1	3	false	0.20851577834871823	0.7904396312588621	0.0	positive regulation of catalytic activity
GO:0071396	16515	543	3	1	2592	1	2	false	0.2094907407410896	0.7904396312588621	0.0	cellular response to lipid
GO:2001032	16515	27	3	1	128	1	2	false	0.21093749999999725	0.7904396312588621	2.661630263374797E-28	regulation of double-strand break repair via nonhomologous end joining
GO:0010569	16515	44	3	1	207	1	3	false	0.21256038647342912	0.7904396312588621	4.5965330155333715E-46	regulation of double-strand break repair via homologous recombination
GO:0002714	16515	31	3	1	145	1	4	false	0.21379310344826966	0.7904396312588621	2.598841135746585E-32	positive regulation of B cell mediated immunity
GO:0045934	16515	1121	3	1	5079	1	4	false	0.22071273872797034	0.7904396312588621	0.0	negative regulation of nucleobase-containing compound metabolic process
GO:0016444	16515	59	3	1	267	1	1	false	0.22097378277152305	0.7904396312588621	9.769658981063454E-61	somatic cell DNA recombination
GO:0030030	16515	1456	3	1	6509	1	1	false	0.22369027500317964	0.7904396312588621	0.0	cell projection organization
GO:0030141	16515	775	3	1	3456	1	2	false	0.2242476851854247	0.7904396312588621	0.0	secretory granule
GO:0000725	16515	132	3	1	587	1	2	false	0.22487223168655318	0.7904396312588621	3.347607831276142E-135	recombinational repair
GO:0050871	16515	91	3	1	401	1	3	false	0.2269326683291572	0.7904396312588621	1.1406222983718309E-92	positive regulation of B cell activation
GO:0051338	16515	966	3	1	3980	1	2	false	0.2427135678391271	0.8224176646707239	0.0	regulation of transferase activity
GO:0006259	16515	942	3	1	7103	2	2	false	0.2476681669118836	0.8224176646707239	0.0	DNA metabolic process
GO:0002712	16515	45	3	1	178	1	3	false	0.25280898876405616	0.8224176646707239	2.8533562393761927E-43	regulation of B cell mediated immunity
GO:0006959	16515	229	3	1	1668	2	1	false	0.255802796275679	0.8224176646707239	5.969036595313538E-289	humoral immune response
GO:0002694	16515	468	3	1	1827	1	3	false	0.25615763546792225	0.8224176646707239	0.0	regulation of leukocyte activation
GO:0009605	16515	2447	3	2	7281	3	1	false	0.262899113560859	0.8224176646707239	0.0	response to external stimulus
GO:0001775	16515	1263	3	1	12841	3	1	false	0.26701847533669537	0.8224176646707239	0.0	cell activation
GO:0050864	16515	133	3	1	498	1	2	false	0.2670682730923899	0.8224176646707239	7.634791671906631E-125	regulation of B cell activation
GO:0006935	16515	556	3	1	3829	2	2	false	0.26936242223283285	0.8224176646707239	0.0	chemotaxis
GO:0031982	16515	2029	3	1	7507	1	1	false	0.270281071001217	0.8224176646707239	0.0	vesicle
GO:0002449	16515	193	3	1	689	1	1	false	0.28011611030482836	0.8224176646707239	1.021259377279329E-176	lymphocyte mediated immunity
GO:0002639	16515	37	3	1	132	1	3	false	0.2803030303030397	0.8224176646707239	1.271445963272404E-33	positive regulation of immunoglobulin production
GO:0033993	16515	838	3	1	2958	1	1	false	0.28329952670773073	0.8224176646707239	0.0	response to lipid
GO:0006310	16515	267	3	1	942	1	1	false	0.28343949044590117	0.8224176646707239	4.3926414853894397E-243	DNA recombination
GO:0050829	16515	63	3	1	217	1	1	false	0.29032258064514677	0.8224176646707239	2.817194087801473E-56	defense response to Gram-negative bacterium
GO:0044093	16515	1894	3	1	11969	2	2	false	0.2914548105110375	0.8224176646707239	0.0	positive regulation of molecular function
GO:0048522	16515	4621	3	2	12886	3	3	false	0.29354775688742146	0.8224176646707239	0.0	positive regulation of cellular process
GO:0051094	16515	1228	3	1	7511	2	3	false	0.30027515790861736	0.8224176646707239	0.0	positive regulation of developmental process
GO:0019724	16515	72	3	1	238	1	2	false	0.3025210084033317	0.8224176646707239	7.774221922271863E-63	B cell mediated immunity
GO:0018193	16515	1150	3	1	3764	1	1	false	0.3055260361314704	0.8224176646707239	0.0	peptidyl-amino acid modification
GO:0018212	16515	354	3	1	1150	1	1	false	0.30782608695647534	0.8224176646707239	1.8418560259272367E-307	peptidyl-tyrosine modification
GO:2000779	16515	78	3	1	253	1	2	false	0.3083003952568964	0.8224176646707239	2.4613275766179242E-67	regulation of double-strand break repair
GO:0050790	16515	2225	3	1	7147	1	2	false	0.31131943472872503	0.8224176646707239	0.0	regulation of catalytic activity
GO:0002700	16515	124	3	1	397	1	2	false	0.31234256926952386	0.8224176646707239	2.002998088680754E-106	regulation of production of molecular mediator of immune response
GO:0004672	16515	1176	3	1	3759	1	4	false	0.3128491620111756	0.8224176646707239	0.0	protein kinase activity
GO:0042330	16515	556	3	1	3248	2	2	false	0.31310485920280084	0.8224176646707239	0.0	taxis
GO:0040011	16515	1650	3	1	13878	3	1	false	0.31597343074473105	0.8224176646707239	0.0	locomotion
GO:0031640	16515	40	3	1	125	1	1	false	0.3199999999999909	0.8224176646707239	1.220877551201669E-33	killing of cells of other organism
GO:1901701	16515	1030	3	1	3209	1	2	false	0.32097226550385777	0.8224176646707239	0.0	cellular response to oxygen-containing compound
GO:0032502	16515	5265	3	2	13878	3	1	false	0.3225639365339957	0.8224176646707239	0.0	developmental process
GO:0048518	16515	5275	3	2	13878	3	2	false	0.32358231885316724	0.8224176646707239	0.0	positive regulation of biological process
GO:0033674	16515	596	3	1	1822	1	4	false	0.32711306256847844	0.8224176646707239	0.0	positive regulation of kinase activity
GO:0050776	16515	807	3	1	4478	2	3	false	0.32798453871073935	0.8224176646707239	0.0	regulation of immune response
GO:0065007	16515	9584	3	3	13878	3	1	false	0.32931968937529044	0.8224176646707239	0.0	biological regulation
GO:0031410	16515	2016	3	1	6076	1	2	false	0.33179723502221276	0.8224176646707239	0.0	cytoplasmic vesicle
GO:0002702	16515	86	3	1	257	1	3	false	0.33463035019455556	0.8224176646707239	1.363801895693069E-70	positive regulation of production of molecular mediator of immune response
GO:0000904	16515	692	3	1	2048	1	2	false	0.33789062500004996	0.8224176646707239	0.0	cell morphogenesis involved in differentiation
GO:0006303	16515	79	3	1	233	1	2	false	0.339055793991449	0.8224176646707239	2.853154542440157E-64	double-strand break repair via nonhomologous end joining
GO:0050830	16515	74	3	1	217	1	1	false	0.34101382488477516	0.8224176646707239	5.86351028156601E-60	defense response to Gram-positive bacterium
GO:0044419	16515	1871	3	1	13878	3	1	false	0.3523978954526857	0.8224176646707239	0.0	interspecies interaction between organisms
GO:0050778	16515	585	3	1	2983	2	4	false	0.35381582151295093	0.8224176646707239	0.0	positive regulation of immune response
GO:0051240	16515	1553	3	1	7916	2	3	false	0.3539012760959265	0.8224176646707239	0.0	positive regulation of multicellular organismal process
GO:0048858	16515	618	3	1	1730	1	3	false	0.3572254335257796	0.8224176646707239	0.0	cell projection morphogenesis
GO:0005694	16515	1624	3	1	4526	1	1	false	0.3588157313308635	0.8224176646707239	0.0	chromosome
GO:0045937	16515	1074	3	1	2991	1	3	false	0.35907723169522693	0.8224176646707239	0.0	positive regulation of phosphate metabolic process
GO:0045935	16515	1094	3	1	5450	2	4	false	0.3612032171529813	0.8224176646707239	0.0	positive regulation of nucleobase-containing compound metabolic process
GO:0007167	16515	947	3	1	2604	1	1	false	0.3636712749612888	0.8224176646707239	0.0	enzyme linked receptor protein signaling pathway
GO:0002682	16515	1311	3	1	9249	3	2	false	0.3678419453544858	0.8224176646707239	0.0	regulation of immune system process
GO:0004714	16515	84	3	1	227	1	2	false	0.3700440528634435	0.8224176646707239	1.9772107785203065E-64	transmembrane receptor protein tyrosine kinase activity
GO:0030182	16515	1250	3	1	3328	1	2	false	0.37560096153843164	0.8224176646707239	0.0	neuron differentiation
GO:0002684	16515	887	3	1	6068	3	3	false	0.3776032875393875	0.8224176646707239	0.0	positive regulation of immune system process
GO:0002250	16515	354	3	1	1668	2	1	false	0.3795190602172928	0.8224176646707239	0.0	adaptive immune response
GO:0022008	16515	1450	3	1	3721	1	2	false	0.3896801934959465	0.8224176646707239	0.0	neurogenesis
GO:0042113	16515	242	3	1	621	1	1	false	0.38969404186801804	0.8224176646707239	1.4509539205180607E-179	B cell activation
GO:0002637	16515	59	3	1	150	1	2	false	0.393333333333345	0.8224176646707239	3.281764179797984E-43	regulation of immunoglobulin production
GO:0031324	16515	2129	3	1	9593	2	4	false	0.3946292155779225	0.8224176646707239	0.0	negative regulation of cellular metabolic process
GO:0034774	16515	308	3	1	777	1	2	false	0.3963963963963512	0.8224176646707239	8.520039418807577E-226	secretory granule lumen
GO:0097708	16515	2016	3	1	9006	2	2	false	0.39761166070901616	0.8224176646707239	0.0	intracellular vesicle
GO:0032501	16515	6028	3	2	13878	3	1	false	0.40209355318075224	0.8224176646707239	0.0	multicellular organismal process
GO:0050793	16515	2287	3	1	9945	2	2	false	0.4070636084918051	0.8224176646707239	0.0	regulation of developmental process
GO:0002520	16515	859	3	1	5348	3	2	false	0.40867262321053155	0.8224176646707239	0.0	immune system development
GO:0006928	16515	2076	3	1	12841	3	1	false	0.41084984678198044	0.8224176646707239	0.0	movement of cell or subcellular component
GO:0051172	16515	1965	3	1	8407	2	3	false	0.4128574069046822	0.8224176646707239	0.0	negative regulation of nitrogen compound metabolic process
GO:0051251	16515	269	3	1	651	1	3	false	0.4132104454684448	0.8224176646707239	6.437620098865384E-191	positive regulation of lymphocyte activation
GO:0002708	16515	90	3	1	216	1	3	false	0.41666666666666136	0.8224176646707239	3.5171887384052034E-63	positive regulation of lymphocyte mediated immunity
GO:0006974	16515	813	3	1	1926	1	1	false	0.4221183800622416	0.8224176646707239	0.0	cellular response to DNA damage stimulus
GO:0080134	16515	1277	3	1	5300	2	2	false	0.4238675862633964	0.8224176646707239	0.0	regulation of response to stress
GO:0009892	16515	2467	3	1	10162	2	3	false	0.42661653576613967	0.8224176646707239	0.0	negative regulation of metabolic process
GO:0006281	16515	517	3	1	1201	1	2	false	0.4304746044962485	0.8224176646707239	0.0	DNA repair
GO:0048585	16515	1457	3	1	8481	3	3	false	0.43195800278670854	0.8224176646707239	0.0	negative regulation of response to stimulus
GO:0002824	16515	89	3	1	205	1	3	false	0.43414634146341363	0.8224176646707239	2.0605109082257525E-60	positive regulation of adaptive immune response based on somatic recombination of immune receptors built from immunoglobulin superfamily domains
GO:0010562	16515	1074	3	1	4324	2	3	false	0.43511225694443456	0.8224176646707239	0.0	positive regulation of phosphorus metabolic process
GO:0005773	16515	3678	3	1	8452	1	2	false	0.4351632749624206	0.8224176646707239	0.0	vacuole
GO:0009607	16515	1277	3	1	7281	3	1	false	0.43932539175686763	0.8224176646707239	0.0	response to biotic stimulus
GO:0009617	16515	553	3	1	1254	1	1	false	0.4409888357257984	0.8224176646707239	0.0	response to bacterium
GO:0002381	16515	46	3	1	104	1	2	false	0.4423076923076846	0.8224176646707239	1.2558723992374632E-30	immunoglobulin production involved in immunoglobulin mediated immune response
GO:0002891	16515	31	3	1	70	1	3	false	0.4428571428571443	0.8224176646707239	1.400237840218696E-20	positive regulation of immunoglobulin mediated immune response
GO:0043549	16515	879	3	1	1984	1	3	false	0.44304435483874477	0.8224176646707239	0.0	regulation of kinase activity
GO:0016740	16515	2841	3	1	6357	1	1	false	0.4469089193007851	0.8224898486521383	0.0	transferase activity
GO:0006302	16515	232	3	1	517	1	1	false	0.4487427466151093	0.8224898486521383	1.0048723200406124E-153	double-strand break repair
GO:0042327	16515	1021	3	1	2255	1	3	false	0.4527716186250581	0.8224898486521383	0.0	positive regulation of phosphorylation
GO:0006468	16515	1849	3	1	4070	1	2	false	0.45429975429954694	0.8224898486521383	0.0	protein phosphorylation
GO:0099503	16515	920	3	1	2016	1	1	false	0.45634920634892834	0.8224898486521383	0.0	secretory vesicle
GO:0048667	16515	545	3	1	1154	1	2	false	0.4722703639515174	0.8425515582844512	0.0	cell morphogenesis involved in neuron differentiation
GO:0051239	16515	2782	3	1	10089	2	2	false	0.47547574013626226	0.8425515582844512	0.0	regulation of multicellular organismal process
GO:0007275	16515	4343	3	2	6284	2	2	false	0.4776133004376587	0.8425515582844512	0.0	multicellular organism development
GO:0140096	16515	3053	3	1	6357	1	1	false	0.4802579833254222	0.8425515582844512	0.0	catalytic activity, acting on a protein
GO:0044403	16515	901	3	1	1871	1	1	false	0.48156066274726167	0.8425515582844512	0.0	symbiotic process
GO:0051174	16515	1639	3	1	5798	2	2	false	0.4854922819014073	0.8425515582844512	0.0	regulation of phosphorus metabolic process
GO:0006950	16515	3575	3	2	7281	3	1	false	0.4865055772029573	0.8425515582844512	0.0	response to stress
GO:0010605	16515	2252	3	1	7683	2	3	false	0.5003401004041759	0.8616968395849696	0.0	negative regulation of macromolecule metabolic process
GO:0051173	16515	2492	3	1	8444	2	3	false	0.5031699462235064	0.8617827808247901	0.0	positive regulation of nitrogen compound metabolic process
GO:0048666	16515	1027	3	1	1990	1	2	false	0.5160804020101041	0.8738186038799421	0.0	neuron development
GO:0044260	16515	6589	3	2	9167	2	2	false	0.516613812783276	0.8738186038799421	0.0	cellular macromolecule metabolic process
GO:0061564	16515	477	3	1	915	1	1	false	0.5213114754098666	0.8738186038799421	3.141381716105017E-274	axon development
GO:0002377	16515	85	3	1	163	1	1	false	0.52147239263803	0.8738186038799421	1.5915812216883724E-48	immunoglobulin production
GO:0002263	16515	642	3	1	2060	2	3	false	0.5262791344648166	0.8771318907746942	0.0	cell activation involved in immune response
GO:0012505	16515	3456	3	1	10934	2	3	false	0.5322708642390094	0.8784003220023556	0.0	endomembrane system
GO:0005575	16515	11845	3	3	14589	3	1	false	0.5351899274240102	0.8784003220023556	0.0	cellular_component
GO:0042221	16515	3829	3	2	7281	3	1	false	0.5388045674707822	0.8784003220023556	0.0	response to chemical
GO:0002706	16515	127	3	1	232	1	2	false	0.5474137931034205	0.8784003220023556	7.83524482011477E-69	regulation of lymphocyte mediated immunity
GO:0019220	16515	1639	3	1	2991	1	2	false	0.547977265128627	0.8784003220023556	0.0	regulation of phosphate metabolic process
GO:0046649	16515	621	3	1	1132	1	1	false	0.5485865724382842	0.8784003220023556	0.0	lymphocyte activation
GO:0010604	16515	2560	3	1	7739	2	3	false	0.5521893838695444	0.8784003220023556	0.0	positive regulation of macromolecule metabolic process
GO:0000724	16515	131	3	1	233	1	2	false	0.5622317596567148	0.8784003220023556	8.407194884874783E-69	double-strand break repair via homologous recombination
GO:0006793	16515	3009	3	1	8863	2	1	false	0.563766767598372	0.8784003220023556	0.0	phosphorus metabolic process
GO:0007166	16515	2604	3	1	4610	1	1	false	0.5648590021697816	0.8784003220023556	0.0	cell surface receptor signaling pathway
GO:0002460	16515	200	3	1	354	1	1	false	0.5649717514125125	0.8784003220023556	1.2770643287887411E-104	adaptive immune response based on somatic recombination of immune receptors built from immunoglobulin superfamily domains
GO:0002366	16515	641	3	1	1133	1	2	false	0.5657546337157006	0.8784003220023556	0.0	leukocyte activation involved in immune response
GO:0061844	16515	55	3	1	97	1	1	false	0.5670103092783532	0.8784003220023556	1.8544560364241052E-28	antimicrobial humoral immune response mediated by antimicrobial peptide
GO:2000026	16515	1794	3	1	5196	2	3	false	0.5713663653296059	0.8784003220023556	0.0	regulation of multicellular organismal development
GO:0048584	16515	2094	3	1	8465	3	3	false	0.5737235618359136	0.8784003220023556	0.0	positive regulation of response to stimulus
GO:0016772	16515	1632	3	1	2841	1	1	false	0.5744456177411846	0.8784003220023556	0.0	transferase activity, transferring phosphorus-containing groups
GO:0007411	16515	251	3	1	436	1	2	false	0.5756880733944462	0.8784003220023556	2.1968011553238228E-128	axon guidance
GO:0071219	16515	190	3	1	327	1	2	false	0.5810397553516365	0.8784003220023556	6.119048223010678E-96	cellular response to molecule of bacterial origin
GO:0065009	16515	3314	3	1	13061	3	2	false	0.5844247371006234	0.8784003220023556	0.0	regulation of molecular function
GO:0098542	16515	941	3	1	1609	1	2	false	0.5848353014288356	0.8784003220023556	0.0	defense response to other organism
GO:0031974	16515	3948	3	1	10934	2	1	false	0.5917966410028784	0.8784003220023556	0.0	membrane-enclosed lumen
GO:0016301	16515	1426	3	1	2396	1	2	false	0.5951585976633993	0.8784003220023556	0.0	kinase activity
GO:0031175	16515	915	3	1	1533	1	2	false	0.5968688845399999	0.8784003220023556	0.0	neuron projection development
GO:0051249	16515	406	3	1	678	1	2	false	0.5988200589969784	0.8784003220023556	1.5695330356692712E-197	regulation of lymphocyte activation
GO:0002822	16515	127	3	1	212	1	2	false	0.5990566037735588	0.8784003220023556	1.7928835835648818E-61	regulation of adaptive immune response based on somatic recombination of immune receptors built from immunoglobulin superfamily domains
GO:0032990	16515	638	3	1	1057	1	1	false	0.6035950804161297	0.8784003220023556	2.1711294386699665E-307	cell part morphogenesis
GO:0016445	16515	58	3	1	96	1	2	false	0.6041666666666553	0.8784003220023556	1.2397137183084335E-27	somatic diversification of immunoglobulins
GO:0048869	16515	3513	3	1	13027	3	2	false	0.6104894129143742	0.8784003220023556	0.0	cellular developmental process
GO:0048468	16515	1897	3	1	5006	2	3	false	0.6143380391081621	0.8784003220023556	0.0	cell development
GO:0006952	16515	1379	3	1	3575	2	1	false	0.6227439041058103	0.8784003220023556	0.0	defense response
GO:1901700	16515	1487	3	1	3829	2	1	false	0.6259488373502444	0.8784003220023556	0.0	response to oxygen-containing compound
GO:0042325	16515	1477	3	1	2359	1	2	false	0.6261127596442257	0.8784003220023556	0.0	regulation of phosphorylation
GO:0002443	16515	689	3	1	1079	1	1	false	0.6385542168672046	0.8784003220023556	1.0361788699599989E-305	leukocyte mediated immunity
GO:0005515	16515	5904	3	1	9221	1	1	false	0.6402776271612878	0.8784003220023556	0.0	protein binding
GO:0002889	16515	45	3	1	70	1	2	false	0.642857142857142	0.8784003220023556	1.5490038752665933E-19	regulation of immunoglobulin mediated immune response
GO:0033554	16515	1926	3	1	6548	3	2	false	0.6483740871929364	0.8784003220023556	0.0	cellular response to stress
GO:0048812	16515	604	3	1	927	1	2	false	0.6515641855448621	0.8784003220023556	1.979770327319711E-259	neuron projection morphogenesis
GO:0019219	16515	2640	3	1	6350	2	4	false	0.6586878955450326	0.8784003220023556	0.0	regulation of nucleobase-containing compound metabolic process
GO:0007409	16515	435	3	1	659	1	3	false	0.6600910470410094	0.8784003220023556	1.0891818025309468E-182	axonogenesis
GO:0051707	16515	1254	3	1	1873	1	2	false	0.6695141484244481	0.8784003220023556	0.0	response to other organism
GO:0043233	16515	3948	3	1	9283	2	2	false	0.6697388258474452	0.8784003220023556	0.0	organelle lumen
GO:0002252	16515	1079	3	1	2527	2	1	false	0.6717547086854766	0.8784003220023556	0.0	immune effector process
GO:0045087	16515	757	3	1	1772	2	2	false	0.6720393650903149	0.8784003220023556	0.0	innate immune response
GO:0045321	16515	1132	3	1	2605	2	2	false	0.6803594646928965	0.8784003220023556	0.0	leukocyte activation
GO:0070013	16515	3948	3	1	9004	2	2	false	0.6847134177537803	0.8784003220023556	0.0	intracellular organelle lumen
GO:0048523	16515	4164	3	1	12864	3	3	false	0.6906991022846116	0.8784003220023556	0.0	negative regulation of cellular process
GO:0036211	16515	3764	3	1	5415	1	2	false	0.6951061865182656	0.8784003220023556	0.0	protein modification process
GO:0009653	16515	2361	3	1	5265	2	2	false	0.6958208851850961	0.8784003220023556	0.0	anatomical structure morphogenesis
GO:0050794	16515	8239	3	2	12995	3	2	false	0.6962203657135632	0.8784003220023556	0.0	regulation of cellular process
GO:0007169	16515	663	3	1	947	1	1	false	0.7001055966206824	0.8784003220023556	2.243481396692591E-250	transmembrane receptor protein tyrosine kinase signaling pathway
GO:0004888	16515	596	3	1	850	1	1	false	0.7011764705885416	0.8784003220023556	2.4718895390397115E-224	transmembrane signaling receptor activity
GO:0050789	16515	8917	3	2	13878	3	2	false	0.708015106412641	0.8784003220023556	0.0	regulation of biological process
GO:0048519	16515	4686	3	1	13878	3	2	false	0.7094629446470648	0.8784003220023556	0.0	negative regulation of biological process
GO:0043229	16515	9004	3	2	10673	2	2	false	0.711689257491939	0.8784003220023556	0.0	intracellular organelle
GO:0071310	16515	2428	3	1	3396	1	2	false	0.7149587750292418	0.8784003220023556	0.0	cellular response to organic substance
GO:0043170	16515	7606	3	2	8995	2	1	false	0.7149925038066675	0.8784003220023556	0.0	macromolecule metabolic process
GO:0016447	16515	49	3	1	68	1	2	false	0.7205882352941055	0.8784003220023556	2.983606773418066E-17	somatic recombination of immunoglobulin gene segments
GO:0043226	16515	9283	3	2	10934	2	1	false	0.7207945543817764	0.8784003220023556	0.0	organelle
GO:0045190	16515	45	3	1	62	1	2	false	0.7258064516129088	0.8784003220023556	1.3520227593053434E-15	isotype switching
GO:0007399	16515	1971	3	1	4127	2	1	false	0.727144734887439	0.8784003220023556	0.0	nervous system development
GO:0090304	16515	3833	3	1	8019	2	2	false	0.727536443673468	0.8784003220023556	0.0	nucleic acid metabolic process
GO:0048731	16515	4127	3	2	4812	2	2	false	0.7355339393502514	0.8784003220023556	0.0	system development
GO:0007165	16515	4610	3	1	12851	3	5	false	0.736323000312838	0.8784003220023556	0.0	signal transduction
GO:0043228	16515	4536	3	1	9283	2	1	false	0.7385328993778939	0.8784003220023556	0.0	non-membrane-bounded organelle
GO:0016310	16515	2217	3	1	2991	1	1	false	0.7412236710138105	0.8784003220023556	0.0	phosphorylation
GO:0035861	16515	58	3	1	78	1	1	false	0.7435897435897196	0.8784003220023556	5.049932347340516E-19	site of double-strand break
GO:0006139	16515	4384	3	1	8848	2	5	false	0.7454870225968521	0.8784003220023556	0.0	nucleobase-containing compound metabolic process
GO:0023052	16515	5095	3	1	13878	3	1	false	0.746549279549942	0.8784003220023556	0.0	signaling
GO:0043232	16515	4526	3	1	9010	2	2	false	0.7523530606771349	0.8784003220023556	0.0	intracellular non-membrane-bounded organelle
GO:0065008	16515	3583	3	1	9584	3	1	false	0.7545577749466303	0.8784003220023556	0.0	regulation of biological quality
GO:0042803	16515	603	3	1	799	1	2	false	0.7546933667082819	0.8784003220023556	1.4553087568464765E-192	protein homodimerization activity
GO:0008152	16515	9406	3	2	13878	3	1	false	0.7554272586716739	0.8784003220023556	0.0	metabolic process
GO:0044237	16515	8863	3	2	13059	3	2	false	0.7566404482605247	0.8784003220023556	0.0	cellular metabolic process
GO:0043207	16515	1256	3	1	2462	2	2	false	0.760152778139408	0.8784003220023556	0.0	response to external biotic stimulus
GO:0046483	16515	4528	3	1	8863	2	1	false	0.7607976104526049	0.8784003220023556	0.0	heterocycle metabolic process
GO:0051171	16515	4412	3	1	8635	2	2	false	0.7608530071714643	0.8784003220023556	0.0	regulation of nitrogen compound metabolic process
GO:0048583	16515	3777	3	1	9953	3	2	false	0.761120007490927	0.8784003220023556	0.0	regulation of response to stimulus
GO:0002208	16515	45	3	1	59	1	2	false	0.7627118644067733	0.8784003220023556	7.519632464253896E-14	somatic diversification of immunoglobulins involved in immune response
GO:0071944	16515	5612	3	1	10934	2	1	false	0.7631083725987806	0.8784003220023556	0.0	cell periphery
GO:0080090	16515	4581	3	1	8908	2	2	false	0.7640816350638184	0.8784003220023556	0.0	regulation of primary metabolic process
GO:0006725	16515	4570	3	1	8863	2	1	false	0.7654107500091167	0.8784003220023556	0.0	cellular aromatic compound metabolic process
GO:0043412	16515	3949	3	1	7606	2	1	false	0.768859734420933	0.8784003220023556	0.0	macromolecule modification
GO:0005737	16515	6076	3	1	11683	2	2	false	0.7696903841589504	0.8784003220023556	0.0	cytoplasm
GO:0032991	16515	4639	3	1	11845	3	1	false	0.774883797500698	0.8784003220023556	0.0	protein-containing complex
GO:1905710	16515	59	3	1	76	1	1	false	0.7763157894736796	0.8784003220023556	2.61617503948766E-17	positive regulation of membrane permeability
GO:0005005	16515	14	3	1	18	1	1	false	0.7777777777777801	0.8784003220023556	3.267973856209159E-4	transmembrane-ephrin receptor activity
GO:1901360	16515	4777	3	1	8995	2	1	false	0.7801349871535947	0.8784003220023556	0.0	organic cyclic compound metabolic process
GO:0003824	16515	6357	3	1	11969	2	1	false	0.7801742904959434	0.8784003220023556	0.0	catalytic activity
GO:0016773	16515	1274	3	1	1632	1	1	false	0.78063725490163	0.8784003220023556	0.0	phosphotransferase activity, alcohol group as acceptor
GO:0007154	16515	5113	3	1	12841	3	1	false	0.7820596415246779	0.8784003220023556	0.0	cell communication
GO:0006807	16515	8339	3	2	9406	2	1	false	0.7859810771650153	0.8796178119897283	0.0	nitrogen compound metabolic process
GO:0009987	16515	12841	3	3	13878	3	1	false	0.7921516040267216	0.8833345224758405	0.0	cellular process
GO:0034641	16515	5039	3	1	9147	2	2	false	0.798328159552171	0.8870312883913011	0.0	cellular nitrogen compound metabolic process
GO:0006464	16515	3764	3	1	4687	1	2	false	0.8030723277178098	0.8891157914018608	0.0	cellular protein modification process
GO:0016020	16515	6329	3	1	10934	2	1	false	0.8226437359952804	0.9045651120118926	0.0	membrane
GO:0060255	16515	4602	3	1	7947	2	2	false	0.8228624567333991	0.9045651120118926	0.0	regulation of macromolecule metabolic process
GO:0019538	16515	5250	3	1	8935	2	3	false	0.8299343478638259	0.909115363384403	0.0	protein metabolic process
GO:0048856	16515	4812	3	2	5265	2	1	false	0.8353081512711203	0.9117800242748144	0.0	anatomical structure development
GO:0070887	16515	2939	3	1	6418	3	2	false	0.8407818440019531	0.9145346373354578	0.0	cellular response to chemical stimulus
GO:0002562	16515	59	3	1	69	1	2	false	0.8550724637681174	0.9233436181023812	2.940895793846431E-12	somatic diversification of immune receptors via germline recombination within a single locus
GO:0044238	16515	8708	3	2	9406	2	1	false	0.8570836107254336	0.9233436181023812	0.0	primary metabolic process
GO:0071840	16515	6683	3	1	13878	3	1	false	0.8606764507703596	0.9233436181023812	0.0	cellular component organization or biogenesis
GO:0008150	16515	13878	3	3	14589	3	1	false	0.8607945342954457	0.9233436181023812	0.0	biological_process
GO:0005886	16515	5537	3	1	6400	1	2	false	0.8651562500031486	0.9248221982792278	0.0	plasma membrane
GO:0016043	16515	6509	3	1	12854	3	2	false	0.8797525176564943	0.9371934036890489	0.0	cellular component organization
GO:0044267	16515	4687	3	1	7022	2	2	false	0.8894578420404158	0.9442874350429072	0.0	cellular protein metabolic process
GO:1901564	16515	6170	3	1	9003	2	2	false	0.9010049305309522	0.9532816671146593	0.0	organonitrogen compound metabolic process
GO:0000902	16515	960	3	1	1057	1	1	false	0.9082308420055522	0.9576583708221809	4.187268842637695E-140	cell morphogenesis
GO:0071704	16515	8995	3	2	9406	2	1	false	0.9145138279251911	0.9581183876644622	0.0	organic substance metabolic process
GO:0003674	16515	11969	3	2	14589	3	1	false	0.9148485249957446	0.9581183876644622	0.0	molecular_function
GO:0002204	16515	45	3	1	49	1	2	false	0.9183673469387833	0.958565244279538	4.719741735732181E-6	somatic recombination of immunoglobulin genes involved in immune response
GO:0005488	16515	9221	3	1	11969	2	1	false	0.9473017807095734	0.9799112831071557	0.0	binding
GO:0030154	16515	3328	3	1	3513	1	1	false	0.9473384571602879	0.9799112831071557	6.4067112836E-314	cell differentiation
GO:0010033	16515	2958	3	1	3829	2	1	false	0.9483012417166023	0.9799112831071557	0.0	response to organic substance
GO:0048699	16515	1380	3	1	1450	1	1	false	0.9517241379311188	0.9801810058426803	3.2946673344839256E-121	generation of neurons
GO:0043227	16515	7507	3	1	9283	2	1	false	0.9634142970128743	0.9845876676927877	0.0	membrane-bounded organelle
GO:0043231	16515	7335	3	1	9029	2	2	false	0.9648164902476057	0.9845876676927877	0.0	intracellular membrane-bounded organelle
GO:0005622	16515	10525	3	2	11845	3	1	false	0.9655311321890564	0.9845876676927877	0.0	intracellular
GO:0016064	16515	70	3	1	72	1	1	false	0.9722222222222209	0.9881602914389785	3.9123630672926725E-4	immunoglobulin mediated immune response
GO:0110165	16515	10934	3	2	11845	3	1	false	0.9831796041702436	0.9960316251397893	0.0	cellular anatomical entity
GO:0120036	16515	1437	3	1	1456	1	1	false	0.9869505494513129	0.9965950173612605	1.0870553178834464E-43	plasma membrane bounded cell projection organization
GO:0038023	16515	850	3	1	856	1	1	false	0.9929906542054951	0.9967637540452995	1.862586969397614E-15	signaling receptor activity
GO:0006796	16515	2991	3	1	3009	1	1	false	0.9940179461596822	0.9967637540452995	1.6476590431454356E-47	phosphate-containing compound metabolic process
GO:0120039	16515	616	3	1	618	1	1	false	0.9967637540452995	0.9967637540452995	5.24513120695616E-6	plasma membrane bounded cell projection morphogenesis
GO:0000000	16515	14589	3	3	0	0	0	true	1.0	1.0	1.0	Gene Ontology
GO:0002385	16515	22	3	1	22	1	1	true	1.0	1.0	1.0	mucosal immune response
