## Supplementary File S3 for "PIGNON: A protein-protein interaction-guided functional enrichment analysis for quantitative proteomics": table-mcl2_cluster1158-Parent-Child-Union-Benjamini-Hochberg.txt

ID	Pop.total	Pop.term	Study.total	Study.term	Pop.family	Study.family	nparents	is.trivial	p	p.adjusted	p.min	name
GO:1903487	16515	1	3	1	2536	1	4	false	3.9432176656127533E-4	0.1309148264983434	3.9432176656127533E-4	regulation of lactation
GO:0060700	16515	5	3	1	2461	1	3	false	0.002031694433157866	0.27661347176866086	1.3347162914664705E-15	regulation of ribonuclease activity
GO:0032069	16515	13	3	1	5201	1	4	false	0.0024995193232107906	0.27661347176866086	3.1021986617450056E-39	regulation of nuclease activity
GO:0035384	16515	49	3	1	4702	1	3	false	0.010421097405393888	0.5742005160217396	8.938228565677476E-118	thioester biosynthetic process
GO:0032365	16515	34	3	1	2085	1	2	false	0.016306954436447696	0.5742005160217396	5.470699141567823E-75	intracellular lipid transport
GO:1901570	16515	79	3	1	4716	1	2	false	0.01675148430870742	0.5742005160217396	1.0583354026480687E-173	fatty acid derivative biosynthetic process
GO:0048525	16515	94	3	1	4981	1	3	false	0.01887171250747565	0.5742005160217396	7.449662721595995E-202	negative regulation of viral process
GO:0035383	16515	91	3	1	9008	2	2	false	0.020103320074136285	0.5742005160217396	2.8700392171565257E-220	thioester metabolic process
GO:0032941	16515	68	3	1	6537	2	2	false	0.020698017068501502	0.5742005160217396	1.2606269032714877E-163	secretion by tissue
GO:0060004	16515	55	3	1	2447	1	1	false	0.02247650183895147	0.5742005160217396	9.870735437493267E-114	reflex
GO:1902930	16515	68	3	1	2995	1	3	false	0.02270450751248149	0.5742005160217396	2.149356347416064E-140	regulation of alcohol biosynthetic process
GO:0001650	16515	126	3	1	10934	2	2	false	0.022915621666339855	0.5742005160217396	6.353008162758529E-298	fibrillar center
GO:0034694	16515	28	3	1	933	1	2	false	0.030010718113599056	0.5742005160217396	3.200085254761831E-54	response to prostaglandin
GO:0071379	16515	20	3	1	663	1	3	false	0.03016591251885818	0.5742005160217396	1.206565582970014E-38	cellular response to prostaglandin stimulus
GO:1901568	16515	139	3	1	8995	2	1	false	0.030668954400114787	0.5742005160217396	6.9548093244486E-311	fatty acid derivative metabolic process
GO:0044272	16515	168	3	1	4689	1	2	false	0.035828534868854574	0.5742005160217396	9.4621916935E-314	sulfur compound biosynthetic process
GO:0051188	16515	194	3	1	4716	1	2	false	0.04113655640365881	0.5742005160217396	0.0	cofactor biosynthetic process
GO:0071398	16515	50	3	1	1185	1	4	false	0.04219409282701902	0.5742005160217396	1.788532120331915E-89	cellular response to fatty acid
GO:1901617	16515	206	3	1	4820	1	2	false	0.042738589211599926	0.5742005160217396	0.0	organic hydroxy compound biosynthetic process
GO:0007589	16515	75	3	1	1722	1	2	false	0.04355400696860896	0.5742005160217396	2.5252684098973796E-133	body fluid secretion
GO:0071616	16515	49	3	1	1065	1	7	false	0.046009389671348946	0.5742005160217396	8.530670457462913E-86	acyl-CoA biosynthetic process
GO:0070542	16515	75	3	1	1629	1	3	false	0.046040515653782664	0.5742005160217396	1.7860517739093497E-131	response to fatty acid
GO:0006694	16515	169	3	1	3665	1	3	false	0.04611186903144941	0.5742005160217396	1.024271139982279E-296	steroid biosynthetic process
GO:0090501	16515	164	3	1	3402	1	2	false	0.04820693709584235	0.5742005160217396	1.1135186281830553E-284	RNA phosphodiester bond hydrolysis
GO:0046890	16515	164	3	1	3371	1	3	false	0.04865025215060777	0.5742005160217396	5.186853847949471E-284	regulation of lipid biosynthetic process
GO:0140098	16515	321	3	1	6357	1	1	false	0.050495516753142775	0.5742005160217396	0.0	catalytic activity, acting on RNA
GO:1990542	16515	78	3	1	1518	1	2	false	0.0513833992094594	0.5742005160217396	6.151291021307854E-133	mitochondrial transmembrane transport
GO:0071887	16515	89	3	1	1695	1	1	false	0.052507374631261955	0.5742005160217396	6.9644082700204E-151	leukocyte apoptotic process
GO:0016053	16515	274	3	1	5091	1	4	false	0.05382046749150588	0.5742005160217396	0.0	organic acid biosynthetic process
GO:2000106	16515	72	3	1	1297	1	2	false	0.055512721665358276	0.5742005160217396	3.367890410699833E-120	regulation of leukocyte apoptotic process
GO:0097306	16515	75	3	1	2553	2	3	false	0.05790255977651489	0.5742005160217396	2.200492027713391E-146	cellular response to alcohol
GO:0072522	16515	282	3	1	4466	1	6	false	0.06314375279881289	0.5742005160217396	0.0	purine-containing compound biosynthetic process
GO:0043903	16515	197	3	1	9012	3	2	false	0.06416309179379191	0.5742005160217396	0.0	regulation of symbiosis, encompassing mutualism through parasitism
GO:0006637	16515	91	3	1	1412	1	6	false	0.06444759206800388	0.5742005160217396	6.072131493490597E-146	acyl-CoA metabolic process
GO:0034340	16515	94	3	1	1457	1	2	false	0.06451612903222775	0.5742005160217396	1.0066107164679516E-150	response to type I interferon
GO:0006853	16515	10	3	1	149	1	4	false	0.06711409395973429	0.5742005160217396	9.160998963938802E-16	carnitine shuttle
GO:1901655	16515	77	3	1	1088	1	2	false	0.07077205882351663	0.5742005160217396	3.450126032930236E-120	cellular response to ketone
GO:0006790	16515	325	3	1	8863	2	1	false	0.07199794723744472	0.5742005160217396	0.0	sulfur compound metabolic process
GO:0034695	16515	22	3	1	293	1	3	false	0.0750853242320825	0.5742005160217396	1.3513601880331975E-33	response to prostaglandin E
GO:1903825	16515	113	3	1	1477	1	2	false	0.07650643195667688	0.5742005160217396	1.313233804923042E-172	organic acid transmembrane transport
GO:1902001	16515	14	3	1	172	1	2	false	0.08139534883720964	0.5742005160217396	7.5690423230764E-21	fatty acid transmembrane transport
GO:0090305	16515	320	3	1	3833	1	1	false	0.08348552048008066	0.5742005160217396	0.0	nucleic acid phosphodiester bond hydrolysis
GO:0051186	16515	395	3	1	8863	2	1	false	0.0871531650082741	0.5742005160217396	0.0	cofactor metabolic process
GO:0071357	16515	90	3	1	1017	1	2	false	0.08849557522125537	0.5742005160217396	1.887236973649738E-131	cellular response to type I interferon
GO:0006839	16515	229	3	1	4702	2	1	false	0.09504326391527645	0.5742005160217396	0.0	mitochondrial transport
GO:0015849	16515	239	3	1	2495	1	1	false	0.09579158316631328	0.5742005160217396	0.0	organic acid transport
GO:0006401	16515	383	3	1	3918	1	3	false	0.0977539561000784	0.5742005160217396	0.0	RNA catabolic process
GO:1901615	16515	460	3	1	8995	2	1	false	0.09966918838948899	0.5742005160217396	0.0	organic hydroxy compound metabolic process
GO:0008202	16515	290	3	1	5424	2	2	false	0.104082864038343	0.5742005160217396	0.0	steroid metabolic process
GO:1901293	16515	359	3	1	3424	1	3	false	0.10484813084101753	0.5742005160217396	0.0	nucleoside phosphate biosynthetic process
GO:1901654	16515	165	3	1	3035	2	2	false	0.10579277795078797	0.5742005160217396	1.413082055892952E-277	response to ketone
GO:0044283	16515	568	3	1	5316	1	2	false	0.10684725357417772	0.5742005160217396	0.0	small molecule biosynthetic process
GO:0006869	16515	277	3	1	2518	1	2	false	0.11000794281174245	0.5742005160217396	0.0	lipid transport
GO:0010876	16515	314	3	1	2808	1	1	false	0.11182336182332525	0.5742005160217396	0.0	lipid localization
GO:0003725	16515	70	3	1	623	1	1	false	0.11235955056178612	0.5742005160217396	1.6371527707876785E-94	double-stranded RNA binding
GO:0060333	16515	85	3	1	756	1	2	false	0.11243386243384484	0.5742005160217396	8.07744334860954E-115	interferon-gamma-mediated signaling pathway
GO:0071229	16515	176	3	1	2987	2	2	false	0.11439075915232788	0.5742005160217396	8.696051220339777E-290	cellular response to acid chemical
GO:0090181	16515	55	3	1	474	1	3	false	0.1160337552742485	0.5742005160217396	2.2482611102206086E-73	regulation of cholesterol metabolic process
GO:0071380	16515	14	3	1	120	1	4	false	0.11666666666666765	0.5742005160217396	1.4938446410010673E-18	cellular response to prostaglandin E stimulus
GO:0072521	16515	511	3	1	8470	2	5	false	0.11702807224053802	0.5742005160217396	0.0	purine-containing compound metabolic process
GO:0062012	16515	382	3	1	6267	2	2	false	0.11820212889407085	0.5742005160217396	0.0	regulation of small molecule metabolic process
GO:0016779	16515	197	3	1	1632	1	1	false	0.12071078431364186	0.5742005160217396	2.828839163389177E-260	nucleotidyltransferase activity
GO:0008610	16515	616	3	1	5059	1	2	false	0.12176319430752042	0.5742005160217396	0.0	lipid biosynthetic process
GO:0070566	16515	24	3	1	197	1	1	false	0.12182741116750627	0.5742005160217396	2.289380333196613E-31	adenylyltransferase activity
GO:0048471	16515	689	3	1	10934	2	2	false	0.12206348022230555	0.5742005160217396	0.0	perinuclear region of cytoplasm
GO:1901363	16515	3236	3	2	9221	2	1	false	0.12313282823111685	0.5742005160217396	0.0	heterocyclic compound binding
GO:0001730	16515	3	3	1	24	1	1	false	0.12499999999999958	0.5742005160217396	4.940711462450556E-4	2'-5'-oligoadenylate synthetase activity
GO:0055088	16515	131	3	1	1045	1	1	false	0.12535885167465968	0.5742005160217396	1.3175311171530984E-170	lipid homeostasis
GO:0034341	16515	183	3	1	1457	1	2	false	0.12560054907338777	0.5742005160217396	2.265716221739365E-238	response to interferon-gamma
GO:0090407	16515	624	3	1	4895	1	2	false	0.12747701736494838	0.5742005160217396	0.0	organophosphate biosynthetic process
GO:0060337	16515	90	3	1	706	1	2	false	0.12747875354106858	0.5742005160217396	2.2616969230745827E-116	type I interferon signaling pathway
GO:0097159	16515	3307	3	2	9221	2	1	false	0.12859618982611656	0.5742005160217396	0.0	organic cyclic compound binding
GO:0048732	16515	406	3	1	3125	1	1	false	0.12992000000001813	0.5742005160217396	0.0	gland development
GO:0048871	16515	444	3	1	6507	2	2	false	0.13182228356279407	0.5742005160217396	0.0	multicellular organismal homeostasis
GO:0019216	16515	359	3	1	5255	2	2	false	0.1319768328380198	0.5742005160217396	0.0	regulation of lipid metabolic process
GO:0019079	16515	116	3	1	865	1	2	false	0.13410404624282893	0.5742005160217396	2.2153661026469295E-147	viral genome replication
GO:0097305	16515	212	3	1	3035	2	2	false	0.13484561026634495	0.5742005160217396	0.0	response to alcohol
GO:0015711	16515	355	3	1	2603	1	2	false	0.1363810987320495	0.5742005160217396	0.0	organic anion transport
GO:1901137	16515	671	3	1	4911	1	2	false	0.13663205049914887	0.5742005160217396	0.0	carbohydrate derivative biosynthetic process
GO:0019693	16515	483	3	1	3417	1	3	false	0.14135206321342092	0.5866110623356968	0.0	ribose phosphate metabolic process
GO:0051607	16515	226	3	1	1570	1	3	false	0.143949044586079	0.5900133679330645	3.777705493445658E-280	defense response to virus
GO:0001101	16515	295	3	1	3829	2	1	false	0.14817008623294434	0.5931343084216624	0.0	response to acid chemical
GO:0033866	16515	62	3	1	417	1	2	false	0.14868105515586819	0.5931343084216624	1.329064227942757E-75	nucleoside bisphosphate biosynthetic process
GO:0051259	16515	214	3	1	1426	1	1	false	0.1500701262271676	0.5931343084216624	4.660594435365237E-261	protein complex oligomerization
GO:0044265	16515	1103	3	1	7226	1	3	false	0.15264323277102665	0.5962065091762453	0.0	cellular macromolecule catabolic process
GO:0071346	16515	165	3	1	1025	1	2	false	0.16097560975611747	0.6112892393763806	1.0752319285473937E-195	cellular response to interferon-gamma
GO:0006633	16515	128	3	1	786	1	3	false	0.16284987277355334	0.6112892393763806	5.342951340667156E-151	fatty acid biosynthetic process
GO:0009057	16515	1319	3	1	8030	1	2	false	0.16425902864220246	0.6112892393763806	0.0	macromolecule catabolic process
GO:0046165	16515	126	3	1	762	1	3	false	0.16535433070859235	0.6112892393763806	1.014025778878147E-147	alcohol biosynthetic process
GO:0044270	16515	526	3	1	6074	2	2	false	0.1657109383851634	0.6112892393763806	0.0	cellular nitrogen compound catabolic process
GO:0097367	16515	811	3	1	9221	2	1	false	0.16817607926546949	0.6132674501839201	0.0	carbohydrate derivative binding
GO:0006066	16515	320	3	1	1883	1	2	false	0.1699415825810863	0.6132674501839201	0.0	alcohol metabolic process
GO:0005730	16515	890	3	1	5098	1	2	false	0.17457826598652001	0.6168896270183394	0.0	nucleolus
GO:0035337	16515	34	3	1	193	1	2	false	0.1761658031088044	0.6168896270183394	1.2697526361114521E-38	fatty-acyl-CoA metabolic process
GO:0046700	16515	523	3	1	5652	2	2	false	0.17651962218898268	0.6168896270183394	0.0	heterocycle catabolic process
GO:0034033	16515	62	3	1	343	1	3	false	0.1807580174926996	0.6206344444654667	7.269028156110723E-70	purine nucleoside bisphosphate biosynthetic process
GO:0019439	16515	540	3	1	5673	2	2	false	0.1813299431118984	0.6206344444654667	0.0	aromatic compound catabolic process
GO:1901361	16515	560	3	1	5697	2	2	false	0.18694789096438574	0.633333671430368	0.0	organic cyclic compound catabolic process
GO:0006753	16515	587	3	1	3053	1	3	false	0.19226989846037554	0.6378624780714879	0.0	nucleoside phosphate metabolic process
GO:0001882	16515	386	3	1	3769	2	4	false	0.19436454729803745	0.6378624780714879	0.0	nucleoside binding
GO:0043604	16515	761	3	1	3900	1	2	false	0.19512820512794776	0.6378624780714879	0.0	amide biosynthetic process
GO:0044255	16515	922	3	1	8924	2	2	false	0.19596979747979448	0.6378624780714879	0.0	cellular lipid metabolic process
GO:0019218	16515	107	3	1	527	1	2	false	0.20303605313089776	0.6436187399028972	7.575806145647802E-115	regulation of steroid metabolic process
GO:0006082	16515	1019	3	1	9265	2	3	false	0.20788174802971307	0.6436187399028972	0.0	organic acid metabolic process
GO:0034655	16515	492	3	1	4444	2	5	false	0.20918736032908547	0.6436187399028972	0.0	nucleobase-containing compound catabolic process
GO:0033865	16515	123	3	1	587	1	1	false	0.20954003407157187	0.6436187399028972	3.352735263289956E-130	nucleoside bisphosphate metabolic process
GO:0070887	16515	2939	3	2	6418	2	2	false	0.20966195229719212	0.6436187399028972	0.0	cellular response to chemical stimulus
GO:0019637	16515	1008	3	1	9042	2	2	false	0.2105427409589707	0.6436187399028972	0.0	organophosphate metabolic process
GO:1901566	16515	1676	3	1	7864	1	2	false	0.21312309257414314	0.6436187399028972	0.0	organonitrogen compound biosynthetic process
GO:0098656	16515	264	3	1	1238	1	2	false	0.21324717285939365	0.6436187399028972	8.504692971374818E-278	anion transmembrane transport
GO:0050792	16515	192	3	1	869	1	2	false	0.22094361334872115	0.6534973637964113	1.5167156871469213E-198	regulation of viral process
GO:1901135	16515	1073	3	1	8995	2	1	false	0.22435892348900835	0.6534973637964113	0.0	carbohydrate derivative metabolic process
GO:0016126	16515	71	3	1	315	1	3	false	0.2253968253968444	0.6534973637964113	1.8383908533659475E-72	sterol biosynthetic process
GO:0036094	16515	1120	3	1	9221	2	1	false	0.2281823462022756	0.6534973637964113	0.0	small molecule binding
GO:0055086	16515	656	3	1	5306	2	2	false	0.23200239587821517	0.6534973637964113	0.0	nucleobase-containing small molecule metabolic process
GO:0060249	16515	397	3	1	1707	1	1	false	0.23257176332763665	0.6534973637964113	0.0	anatomical structure homeostasis
GO:0004518	16515	251	3	1	1069	1	2	false	0.23479887745547204	0.6534973637964113	3.2666965749252185E-252	nuclease activity
GO:0035639	16515	360	3	1	1526	1	2	false	0.23591087811289027	0.6534973637964113	0.0	purine ribonucleoside triphosphate binding
GO:0050878	16515	455	3	1	3583	2	1	false	0.23788197040027048	0.6534973637964113	0.0	regulation of body fluid levels
GO:0034032	16515	123	3	1	511	1	2	false	0.2407045009785049	0.6534973637964113	8.063486444750628E-122	purine nucleoside bisphosphate metabolic process
GO:0009615	16515	304	3	1	1254	1	1	false	0.2424242424243352	0.6534973637964113	8.835918936666263E-301	response to virus
GO:0006629	16515	1169	3	1	8996	2	2	false	0.24301972515317086	0.6534973637964113	0.0	lipid metabolic process
GO:1903901	16515	79	3	1	323	1	3	false	0.24458204334367414	0.6534973637964113	1.781290078920592E-77	negative regulation of viral life cycle
GO:0006139	16515	4384	3	2	8848	2	5	false	0.24547138607482588	0.6534973637964113	0.0	nucleobase-containing compound metabolic process
GO:0046390	16515	280	3	1	1138	1	3	false	0.24604569420045608	0.6534973637964113	6.425820980981306E-275	ribose phosphate biosynthetic process
GO:0019221	16515	706	3	1	2821	1	2	false	0.2502658631692386	0.6582102851319807	0.0	cytokine-mediated signaling pathway
GO:0015908	16515	77	3	1	305	1	2	false	0.2524590163934637	0.6582102851319807	2.7361685129184774E-74	fatty acid transport
GO:0003723	16515	623	3	1	2455	1	1	false	0.2537678207737757	0.6582102851319807	0.0	RNA binding
GO:0046483	16515	4528	3	2	8863	2	1	false	0.2609783119283883	0.663607530785246	0.0	heterocycle metabolic process
GO:0043933	16515	1711	3	1	6509	1	1	false	0.2628667998149334	0.663607530785246	0.0	protein-containing complex subunit organization
GO:0080090	16515	4581	3	2	8908	2	2	false	0.26443206049511014	0.663607530785246	0.0	regulation of primary metabolic process
GO:0050789	16515	8917	3	3	13878	3	2	false	0.26523046784051957	0.663607530785246	0.0	regulation of biological process
GO:0006725	16515	4570	3	2	8863	2	1	false	0.2658427758868606	0.663607530785246	0.0	cellular aromatic compound metabolic process
GO:0042221	16515	3829	3	2	7281	2	1	false	0.2765253082305677	0.6747254038174852	0.0	response to chemical
GO:0007595	16515	45	3	1	161	1	3	false	0.279503105590065	0.6747254038174852	5.347213382516864E-41	lactation
GO:0046949	16515	29	3	1	103	1	3	false	0.2815533980582476	0.6747254038174852	2.953431182822629E-26	fatty-acyl-CoA biosynthetic process
GO:1901360	16515	4777	3	2	8995	2	1	false	0.28201064930711245	0.6747254038174852	0.0	organic cyclic compound metabolic process
GO:0006631	16515	321	3	1	1129	1	2	false	0.2843224092117446	0.6747254038174852	7.325902166768504E-292	fatty acid metabolic process
GO:0004540	16515	133	3	1	462	1	3	false	0.287878787878792	0.6747254038174852	8.968554768861724E-120	ribonuclease activity
GO:0051336	16515	1199	3	1	4153	1	2	false	0.28870695882452857	0.6747254038174852	0.0	regulation of hydrolase activity
GO:0016125	16515	152	3	1	526	1	2	false	0.28897338403047956	0.6747254038174852	1.18011379183299E-136	sterol metabolic process
GO:0072330	16515	185	3	1	637	1	2	false	0.29042386185237773	0.6747254038174852	5.900897531296225E-166	monocarboxylic acid biosynthetic process
GO:1905039	16515	113	3	1	381	1	3	false	0.2965879265091803	0.6747254038174852	5.690724658374987E-100	carboxylic acid transmembrane transport
GO:0046394	16515	274	3	1	923	1	2	false	0.29685807150603233	0.6747254038174852	5.635438849437825E-243	carboxylic acid biosynthetic process
GO:0016788	16515	1001	3	1	3358	1	1	false	0.29809410363316363	0.6747254038174852	0.0	hydrolase activity, acting on ester bonds
GO:0050810	16515	79	3	1	265	1	3	false	0.29811320754714843	0.6747254038174852	1.4234570835807947E-69	regulation of steroid biosynthetic process
GO:0051289	16515	57	3	1	189	1	2	false	0.30158730158729435	0.6747254038174852	8.894995727743968E-50	protein homotetramerization
GO:0034641	16515	5039	3	2	9147	2	2	false	0.30345384546731813	0.6747254038174852	0.0	cellular nitrogen compound metabolic process
GO:0046907	16515	1873	3	1	11294	2	3	false	0.304189793287323	0.6747254038174852	0.0	intracellular transport
GO:0051046	16515	692	3	1	2270	1	2	false	0.30484581497777946	0.6747254038174852	0.0	regulation of secretion
GO:0010941	16515	1424	3	1	8412	2	2	false	0.3099242873820531	0.6799871863811626	0.0	regulation of cell death
GO:0050790	16515	2225	3	1	7147	1	2	false	0.31131943472872503	0.6799871863811626	0.0	regulation of catalytic activity
GO:0065008	16515	3583	3	2	9584	3	1	false	0.3147747315980129	0.6830405940558189	0.0	regulation of biological quality
GO:0009607	16515	1277	3	1	7281	2	1	false	0.32003490946431834	0.6899453892347642	0.0	response to biotic stimulus
GO:0030879	16515	131	3	1	406	1	1	false	0.3226600985221677	0.6911171142539334	3.0967671091572335E-110	mammary gland development
GO:0001894	16515	206	3	1	631	1	2	false	0.3264659270998107	0.6947864602380587	2.3649600015097304E-172	tissue homeostasis
GO:0065007	16515	9584	3	3	13878	3	1	false	0.32931968937529044	0.696395776258576	0.0	biological regulation
GO:1902653	16515	67	3	1	202	1	2	false	0.33168316831682265	0.696954505577121	3.0643722168477587E-55	secondary alcohol biosynthetic process
GO:0006820	16515	484	3	1	1419	1	1	false	0.3410852713180359	0.7122032080351441	0.0	anion transport
GO:2000026	16515	1794	3	1	5196	1	3	false	0.345265588914855	0.7133908615261686	0.0	regulation of multicellular organismal development
GO:0044281	16515	1811	3	1	9406	2	1	false	0.34801951495834704	0.7133908615261686	0.0	small molecule metabolic process
GO:0043603	16515	982	3	1	5039	2	1	false	0.35181282700133343	0.7133908615261686	0.0	cellular amide metabolic process
GO:0015629	16515	696	3	1	1977	1	1	false	0.35204855842157834	0.7133908615261686	0.0	actin cytoskeleton
GO:0044419	16515	1871	3	1	13878	3	1	false	0.3523978954526857	0.7133908615261686	0.0	interspecies interaction between organisms
GO:0019058	16515	310	3	1	865	1	1	false	0.35838150289030446	0.7211070239974612	2.7186111839671737E-244	viral life cycle
GO:0006084	16515	33	3	1	91	1	1	false	0.3626373626373645	0.725274725274729	1.509663281007896E-25	acetyl-CoA metabolic process
GO:1901265	16515	685	3	1	3307	2	2	false	0.371416952545361	0.7316642658029098	0.0	nucleoside phosphate binding
GO:1903900	16515	135	3	1	363	1	2	false	0.37190082644627886	0.7316642658029098	2.0974760944343533E-103	regulation of viral life cycle
GO:0009719	16515	1513	3	1	7281	2	1	false	0.3724435569900354	0.7316642658029098	0.0	response to endogenous stimulus
GO:0071396	16515	543	3	1	2592	2	2	false	0.37515902625910075	0.7320904590279187	0.0	cellular response to lipid
GO:1901575	16515	1956	3	1	9133	2	2	false	0.3824871266493513	0.7320904590279187	0.0	organic substance catabolic process
GO:0051262	16515	82	3	1	214	1	1	false	0.38317757009347586	0.7320904590279187	2.4636026854513775E-61	protein tetramerization
GO:0008219	16515	1921	3	1	12841	3	1	false	0.3850305726343325	0.7320904590279187	0.0	cell death
GO:0006952	16515	1379	3	1	3575	1	1	false	0.3857342657333946	0.7320904590279187	0.0	defense response
GO:0051179	16515	5875	3	2	13878	3	1	false	0.38589105521049927	0.7320904590279187	0.0	localization
GO:0006955	16515	1668	3	1	7504	2	2	false	0.3951768972576331	0.7390290438838328	0.0	immune response
GO:0019222	16515	5105	3	2	11880	3	2	false	0.3952564548019187	0.7390290438838328	0.0	regulation of metabolic process
GO:0106118	16515	42	3	1	106	1	2	false	0.39622641509434414	0.7390290438838328	1.5552642313255528E-30	regulation of sterol biosynthetic process
GO:0022607	16515	2668	3	1	6683	1	2	false	0.3992219063298667	0.7404562731928254	0.0	cellular component assembly
GO:0032501	16515	6028	3	2	13878	3	1	false	0.40209355318075224	0.740756481087949	0.0	multicellular organismal process
GO:0045540	16515	42	3	1	104	1	4	false	0.40384615384614087	0.740756481087949	4.2931773052217835E-30	regulation of cholesterol biosynthetic process
GO:0044248	16515	2055	3	1	8923	2	2	false	0.40758748859335947	0.7435112429285459	0.0	cellular catabolic process
GO:0045071	16515	58	3	1	137	1	3	false	0.4233576642335825	0.7542623543206631	4.194896562679096E-40	negative regulation of viral genome replication
GO:0043233	16515	3948	3	1	9283	1	2	false	0.42529354734620334	0.7542623543206631	0.0	organelle lumen
GO:0002252	16515	1079	3	1	2527	1	1	false	0.42698852394095627	0.7542623543206631	0.0	immune effector process
GO:0045087	16515	757	3	1	1772	1	2	false	0.42720090293460156	0.7542623543206631	0.0	innate immune response
GO:0044085	16515	2890	3	1	6683	1	1	false	0.43244052072595757	0.7542623543206631	0.0	cellular component biogenesis
GO:0009108	16515	125	3	1	289	1	2	false	0.43252595155715	0.7542623543206631	2.975562455633323E-85	coenzyme biosynthetic process
GO:0032870	16515	641	3	1	2591	2	3	false	0.4336573437304716	0.7542623543206631	0.0	cellular response to hormone stimulus
GO:0051716	16515	5952	3	2	13037	3	2	false	0.4349792601163406	0.7542623543206631	0.0	cellular response to stimulus
GO:0005856	16515	1977	3	1	4526	1	1	false	0.43680954485362317	0.7542623543206631	0.0	cytoskeleton
GO:0009056	16515	2357	3	1	9406	2	1	false	0.43839672506740646	0.7542623543206631	0.0	catabolic process
GO:0070013	16515	3948	3	1	9004	1	2	false	0.4384717903129156	0.7542623543206631	0.0	intracellular organelle lumen
GO:0009617	16515	553	3	1	1254	1	1	false	0.4409888357257984	0.754681925056521	0.0	response to bacterium
GO:0016740	16515	2841	3	1	6357	1	1	false	0.4469089193007851	0.7604837776311699	0.0	transferase activity
GO:0051252	16515	2375	3	1	5290	1	3	false	0.44896030245695573	0.7604837776311699	0.0	regulation of RNA metabolic process
GO:0002376	16515	2527	3	1	13878	3	1	false	0.45285703621140705	0.7631905381836911	0.0	immune system process
GO:0005634	16515	3375	3	1	7335	1	1	false	0.46012269938630634	0.7715188696780491	0.0	nucleus
GO:0006695	16515	67	3	1	144	1	3	false	0.46527777777777096	0.7762423227247234	9.540015019701313E-43	cholesterol biosynthetic process
GO:1902652	16515	150	3	1	320	1	1	false	0.46874999999996253	0.7781249999999378	1.9594696070107363E-95	secondary alcohol metabolic process
GO:0006164	16515	269	3	1	563	1	3	false	0.47779751332150167	0.7880154362645756	1.715264339681357E-168	purine nucleotide biosynthetic process
GO:0044403	16515	901	3	1	1871	1	1	false	0.48156066274726167	0.7880154362645756	0.0	symbiotic process
GO:0070232	16515	28	3	1	58	1	2	false	0.4827586206896602	0.7880154362645756	3.4405613780570427E-17	regulation of T cell apoptotic process
GO:0033993	16515	838	3	1	2958	2	1	false	0.4864090960744476	0.7880154362645756	0.0	response to lipid
GO:0043228	16515	4536	3	1	9283	1	1	false	0.48863513950224124	0.7880154362645756	0.0	non-membrane-bounded organelle
GO:0043168	16515	1438	3	1	2941	1	1	false	0.4889493369593451	0.7880154362645756	0.0	anion binding
GO:0065003	16515	1426	3	1	2900	1	2	false	0.49172413793162234	0.7886590038323604	0.0	protein-containing complex assembly
GO:0009260	16515	273	3	1	546	1	3	false	0.5000000000001412	0.7914612771855039	1.2719717912950743E-163	ribonucleotide biosynthetic process
GO:0043232	16515	4526	3	1	9010	1	2	false	0.5023307436177219	0.7914612771855039	0.0	intracellular non-membrane-bounded organelle
GO:0034030	16515	62	3	1	123	1	2	false	0.5040650406503916	0.7914612771855039	1.315094309803499E-36	ribonucleoside bisphosphate biosynthetic process
GO:0055085	16515	1399	3	1	4702	2	1	false	0.5065845244466501	0.7914612771855039	0.0	transmembrane transport
GO:0043207	16515	1256	3	1	2462	1	2	false	0.5101543460606558	0.7914612771855039	0.0	response to external biotic stimulus
GO:0071310	16515	2428	3	2	3396	2	2	false	0.5111060226799287	0.7914612771855039	0.0	cellular response to organic substance
GO:0051049	16515	1594	3	1	5283	2	2	false	0.5124484291356344	0.7914612771855039	0.0	regulation of transport
GO:0006811	16515	1419	3	1	4702	2	1	false	0.5125426945629016	0.7914612771855039	0.0	ion transport
GO:0032553	16515	508	3	1	984	1	2	false	0.5162601626016138	0.7935109906654434	4.045169191954127E-295	ribonucleotide binding
GO:0015718	16515	124	3	1	239	1	1	false	0.5188284518828087	0.7937836222354492	2.5992506567492314E-71	monocarboxylic acid transport
GO:0009725	16515	915	3	1	2964	2	2	false	0.5221824909370321	0.7952503990417186	0.0	response to hormone
GO:0016787	16515	3358	3	1	6357	1	1	false	0.5282365895857171	0.7952643171807412	0.0	hydrolase activity
GO:0060156	16515	45	3	1	85	1	4	false	0.5294117647058859	0.7952643171807412	3.464607421570597E-25	milk ejection reflex
GO:0046903	16515	1477	3	1	4702	2	1	false	0.5296167200087311	0.7952643171807412	0.0	secretion
GO:0043167	16515	2941	3	1	9221	2	1	false	0.5361888512103605	0.7952643171807412	0.0	ion binding
GO:0050896	16515	7281	3	2	13878	3	1	false	0.5369377066449057	0.7952643171807412	0.0	response to stimulus
GO:1901701	16515	1030	3	1	3209	2	2	false	0.538989275021452	0.7952643171807412	0.0	cellular response to oxygen-containing compound
GO:0070228	16515	47	3	1	87	1	2	false	0.5402298850574823	0.7952643171807412	1.0011335532525918E-25	regulation of lymphocyte apoptotic process
GO:0050793	16515	2287	3	1	9945	3	2	false	0.5434455382277547	0.7952643171807412	0.0	regulation of developmental process
GO:0009152	16515	261	3	1	480	1	3	false	0.5437500000000851	0.7952643171807412	5.519246276620979E-143	purine ribonucleotide biosynthetic process
GO:0032879	16515	2429	3	1	10462	3	2	false	0.5473615005749972	0.7970351675039433	0.0	regulation of localization
GO:0009605	16515	2447	3	1	7281	2	1	false	0.5592411605685275	0.8076169510181349	0.0	response to external stimulus
GO:0006732	16515	221	3	1	395	1	1	false	0.5594936708860573	0.8076169510181349	5.057678199482607E-117	coenzyme metabolic process
GO:0006793	16515	3009	3	1	8863	2	1	false	0.563766767598372	0.808332710001584	0.0	phosphorus metabolic process
GO:0007166	16515	2604	3	1	4610	1	1	false	0.5648590021697816	0.808332710001584	0.0	cell surface receptor signaling pathway
GO:0045069	16515	91	3	1	159	1	2	false	0.5723270440251703	0.8150254063678346	1.1378861968405138E-46	regulation of viral genome replication
GO:0016772	16515	1632	3	1	2841	1	1	false	0.5744456177411846	0.8150254063678346	0.0	transferase activity, transferring phosphorus-containing groups
GO:0065009	16515	3314	3	1	13061	3	2	false	0.5844247371006234	0.8227344070948025	0.0	regulation of molecular function
GO:0098542	16515	941	3	1	1609	1	2	false	0.5848353014288356	0.8227344070948025	0.0	defense response to other organism
GO:0031974	16515	3948	3	1	10934	2	1	false	0.5917966410028784	0.8279242860406988	0.0	membrane-enclosed lumen
GO:0005488	16515	9221	3	2	11969	2	1	false	0.5935119881858022	0.8279242860406988	0.0	binding
GO:0010033	16515	2958	3	2	3829	2	1	false	0.5967496854130652	0.8289577219963917	0.0	response to organic substance
GO:0034097	16515	1093	3	1	2958	2	1	false	0.6025566361019296	0.8328245887711516	0.0	response to cytokine
GO:0032787	16515	558	3	1	923	1	1	false	0.604550379198336	0.8328245887711516	3.5374141163475025E-268	monocarboxylic acid metabolic process
GO:0009165	16515	355	3	1	581	1	2	false	0.6110154905334247	0.832973196193577	6.960007714092179E-168	nucleotide biosynthetic process
GO:0000166	16515	685	3	1	1120	1	2	false	0.61160714285689	0.832973196193577	4.9E-324	nucleotide binding
GO:0048878	16515	1045	3	1	1707	1	1	false	0.6121851200940747	0.832973196193577	0.0	chemical homeostasis
GO:0034220	16515	1054	3	1	1710	1	2	false	0.6163742690054267	0.8336173733464889	0.0	ion transmembrane transport
GO:0051239	16515	2782	3	1	10089	3	2	false	0.6201398118023336	0.8336173733464889	0.0	regulation of multicellular organismal process
GO:0031981	16515	2789	3	1	4497	1	2	false	0.6201912386041649	0.8336173733464889	0.0	nuclear lumen
GO:1901700	16515	1487	3	1	3829	2	1	false	0.6259488373502444	0.8379637661301659	0.0	response to oxygen-containing compound
GO:0048513	16515	3125	3	1	4812	1	2	false	0.6494181213633105	0.863707315133086	0.0	animal organ development
GO:0071345	16515	1013	3	1	2479	2	2	false	0.6503820144074443	0.863707315133086	0.0	cellular response to cytokine stimulus
GO:0019219	16515	2640	3	1	6350	2	4	false	0.6586878955450326	0.8712237583205357	0.0	regulation of nucleobase-containing compound metabolic process
GO:0070231	16515	41	3	1	62	1	1	false	0.6612903225806476	0.8712237583205357	5.430958229767765E-17	T cell apoptotic process
GO:0051234	16515	4792	3	2	5875	2	1	false	0.6652749440408866	0.8730090174765786	0.0	establishment of localization
GO:0051707	16515	1254	3	1	1873	1	2	false	0.6695141484244481	0.8751129814051841	0.0	response to other organism
GO:0046942	16515	239	3	1	355	1	2	false	0.6732394366197926	0.8765313449324358	8.490336791523714E-97	carboxylic acid transport
GO:0009889	16515	2875	3	1	6647	2	2	false	0.6780101359163686	0.8771510777953044	0.0	regulation of biosynthetic process
GO:0043067	16515	1303	3	1	1919	1	2	false	0.6789994788957627	0.8771510777953044	0.0	regulation of programmed cell death
GO:0050794	16515	8239	3	2	12995	3	2	false	0.6962203657135632	0.892976443538225	0.0	regulation of cellular process
GO:0070227	16515	62	3	1	89	1	1	false	0.6966292134831333	0.892976443538225	2.0758018004069073E-23	lymphocyte apoptotic process
GO:0048519	16515	4686	3	1	13878	3	2	false	0.7094629446470648	0.9059296062416367	0.0	negative regulation of biological process
GO:0051641	16515	2730	3	1	5875	2	1	false	0.7134757568553679	0.9075630317087439	0.0	cellular localization
GO:0042592	16515	1707	3	1	3583	2	1	false	0.7259298632900306	0.9094986678006333	0.0	homeostatic process
GO:0033036	16515	2808	3	1	5875	2	1	false	0.7275140503814528	0.9094986678006333	0.0	macromolecule localization
GO:0090304	16515	3833	3	1	8019	2	2	false	0.727536443673468	0.9094986678006333	0.0	nucleic acid metabolic process
GO:0007165	16515	4610	3	1	12851	3	5	false	0.736323000312838	0.9094986678006333	0.0	signal transduction
GO:0006950	16515	3575	3	1	7281	2	1	false	0.7409573841884717	0.9094986678006333	0.0	response to stress
GO:0017076	16515	509	3	1	685	1	1	false	0.7430656934307991	0.9094986678006333	8.692066618454418E-169	purine nucleotide binding
GO:0023052	16515	5095	3	1	13878	3	1	false	0.746549279549942	0.9094986678006333	0.0	signaling
GO:0015909	16515	58	3	1	77	1	1	false	0.7532467532467415	0.9094986678006333	1.9694736154628425E-18	long-chain fatty acid transport
GO:0008152	16515	9406	3	2	13878	3	1	false	0.7554272586716739	0.9094986678006333	0.0	metabolic process
GO:0009058	16515	4757	3	1	9406	2	1	false	0.7557346352079608	0.9094986678006333	0.0	biosynthetic process
GO:0042981	16515	1289	3	1	1705	1	2	false	0.7560117302046409	0.9094986678006333	0.0	regulation of apoptotic process
GO:0044237	16515	8863	3	2	13059	3	2	false	0.7566404482605247	0.9094986678006333	0.0	cellular metabolic process
GO:0019001	16515	386	3	1	509	1	1	false	0.7583497053044234	0.9094986678006333	1.399494660464006E-121	guanyl nucleotide binding
GO:0051171	16515	4412	3	1	8635	2	2	false	0.7608530071714643	0.9094986678006333	0.0	regulation of nitrogen compound metabolic process
GO:0032502	16515	5265	3	1	13878	3	1	false	0.7609849240888042	0.9094986678006333	0.0	developmental process
GO:0044249	16515	4600	3	1	8896	2	2	false	0.7668224610890515	0.9094986678006333	0.0	cellular biosynthetic process
GO:1901576	16515	4681	3	1	9027	2	2	false	0.7682387998548343	0.9094986678006333	0.0	organic substance biosynthetic process
GO:0005737	16515	6076	3	1	11683	2	2	false	0.7696903841589504	0.9094986678006333	0.0	cytoplasm
GO:0051260	16515	166	3	1	214	1	1	false	0.7757009345794129	0.9094986678006333	5.180063649419843E-49	protein homooligomerization
GO:0071702	16515	2495	3	1	4702	2	1	false	0.7797403395991394	0.9094986678006333	0.0	organic substance transport
GO:0003824	16515	6357	3	1	11969	2	1	false	0.7801742904959434	0.9094986678006333	0.0	catalytic activity
GO:0007154	16515	5113	3	1	12841	3	1	false	0.7820596415246779	0.9094986678006333	0.0	cell communication
GO:0032561	16515	386	3	1	492	1	2	false	0.7845528455284145	0.9094986678006333	1.0416129082549764E-110	guanyl ribonucleotide binding
GO:0018130	16515	3081	3	1	5741	2	2	false	0.7853650039743705	0.9094986678006333	0.0	heterocycle biosynthetic process
GO:0006807	16515	8339	3	2	9406	2	1	false	0.7859810771650153	0.9094986678006333	0.0	nitrogen compound metabolic process
GO:0019438	16515	3096	3	1	5759	2	2	false	0.7862232459601859	0.9094986678006333	0.0	aromatic compound biosynthetic process
GO:0005622	16515	10525	3	2	11845	2	1	false	0.7895315334192725	0.9100149914770643	0.0	intracellular
GO:0009987	16515	12841	3	3	13878	3	1	false	0.7921516040267216	0.9100149914770643	0.0	cellular process
GO:1901362	16515	3230	3	1	5889	2	2	false	0.7961719459448364	0.9114796070816747	0.0	organic cyclic compound biosynthetic process
GO:0006163	16515	482	3	1	603	1	2	false	0.7993366500830937	0.9119579650432547	1.2779817982468668E-130	purine nucleotide metabolic process
GO:0031323	16515	4758	3	1	11275	3	3	false	0.8069325197174639	0.9146484943794649	0.0	regulation of cellular metabolic process
GO:0043227	16515	7507	3	1	9283	1	1	false	0.808682537973074	0.9146484943794649	0.0	membrane-bounded organelle
GO:0043231	16515	7335	3	1	9029	1	2	false	0.812382323626683	0.9146484943794649	0.0	intracellular membrane-bounded organelle
GO:0009259	16515	473	3	1	582	1	2	false	0.8127147766323559	0.9146484943794649	2.9974324036834596E-121	ribonucleotide metabolic process
GO:0060255	16515	4602	3	1	7947	2	2	false	0.8228624567333991	0.9229403230928666	0.0	regulation of macromolecule metabolic process
GO:0071495	16515	1268	3	1	1513	1	1	false	0.8380700594853455	0.9368325244078609	3.6313787365830666E-290	cellular response to endogenous stimulus
GO:0034654	16515	3033	3	1	4963	2	5	false	0.8488220327371003	0.9400782414016051	0.0	nucleobase-containing compound biosynthetic process
GO:0110165	16515	10934	3	2	11845	2	1	false	0.8520889902826382	0.9400782414016051	0.0	cellular anatomical entity
GO:0044238	16515	8708	3	2	9406	2	1	false	0.8570836107254336	0.9400782414016051	0.0	primary metabolic process
GO:0048731	16515	4127	3	1	4812	1	2	false	0.8576475477984249	0.9400782414016051	0.0	system development
GO:0016070	16515	3298	3	1	3833	1	1	false	0.8604226454472057	0.9400782414016051	0.0	RNA metabolic process
GO:0071840	16515	6683	3	1	13878	3	1	false	0.8606764507703596	0.9400782414016051	0.0	cellular component organization or biogenesis
GO:0008150	16515	13878	3	3	14589	3	1	false	0.8607945342954457	0.9400782414016051	0.0	biological_process
GO:0008203	16515	140	3	1	162	1	2	false	0.8641975308641806	0.9407002631046162	1.2304938568846953E-27	cholesterol metabolic process
GO:0044271	16515	3707	3	1	5830	2	2	false	0.8674338133636625	0.9411373399893332	0.0	cellular nitrogen compound biosynthetic process
GO:0016043	16515	6509	3	1	12854	3	2	false	0.8797525176564943	0.9513936021562087	0.0	cellular component organization
GO:1901564	16515	6170	3	1	9003	2	2	false	0.9010049305309522	0.9700902863070352	0.0	organonitrogen compound metabolic process
GO:0007275	16515	4343	3	1	6284	2	2	false	0.904627310640097	0.9700902863070352	0.0	multicellular organism development
GO:0005575	16515	11845	3	2	14589	3	1	false	0.9071973142816022	0.9700902863070352	0.0	cellular_component
GO:0048856	16515	4812	3	1	5265	1	1	false	0.9139601139625344	0.9700902863070352	0.0	anatomical structure development
GO:0071704	16515	8995	3	2	9406	2	1	false	0.9145138279251911	0.9700902863070352	0.0	organic substance metabolic process
GO:0003674	16515	11969	3	2	14589	3	1	false	0.9148485249957446	0.9700902863070352	0.0	molecular_function
GO:0019752	16515	923	3	1	1006	1	1	false	0.9174950298205091	0.9700902863070352	7.788489199683524E-124	carboxylic acid metabolic process
GO:0044260	16515	6589	3	1	9167	2	2	false	0.9209339127697014	0.9706351080620346	0.0	cellular macromolecule metabolic process
GO:0009150	16515	460	3	1	495	1	2	false	0.9292929292930806	0.9717316269725197	1.728424826458533E-54	purine ribonucleotide metabolic process
GO:0006915	16515	1695	3	1	1819	1	1	false	0.9318306761956433	0.9717316269725197	6.637702222380925E-196	apoptotic process
GO:0005525	16515	360	3	1	386	1	3	false	0.9326424870466486	0.9717316269725197	5.349837600433E-41	GTP binding
GO:0003676	16515	2455	3	1	3307	2	2	false	0.9336818945910655	0.9717316269725197	0.0	nucleic acid binding
GO:0032555	16515	492	3	1	525	1	2	false	0.9371428571429744	0.9722857142858359	4.163968031458112E-53	purine ribonucleotide binding
GO:0012501	16515	1819	3	1	1921	1	1	false	0.9469026548681181	0.9793510324492686	1.7730777300949983E-172	programmed cell death
GO:0016032	16515	865	3	1	901	1	1	false	0.9600443951157176	0.9896131489446819	3.222404924236653E-65	viral process
GO:0006810	16515	4702	3	2	4792	2	1	false	0.9627862864732899	0.9896131489446819	1.9528703698435357E-193	transport
GO:0043229	16515	9004	3	1	10673	2	2	false	0.9755589388768211	0.9902249999258935	0.0	intracellular organelle
GO:0043170	16515	7606	3	1	8995	2	1	false	0.9761692527317063	0.9902249999258935	0.0	macromolecule metabolic process
GO:0043226	16515	9283	3	1	10934	2	1	false	0.9772116647640889	0.9902249999258935	0.0	organelle
GO:0001883	16515	379	3	1	386	1	1	false	0.9818652849739091	0.9902249999258935	4.169467267287772E-15	purine nucleoside binding
GO:0032549	16515	379	3	1	386	1	1	false	0.9818652849739091	0.9902249999258935	4.169467267287772E-15	ribonucleoside binding
GO:0032550	16515	376	3	1	382	1	2	false	0.9842931937172521	0.9902249999258935	2.410394908023963E-13	purine ribonucleoside binding
GO:0009117	16515	578	3	1	587	1	1	false	0.9846678023849298	0.9902249999258935	4.66427742017905E-20	nucleotide metabolic process
GO:0043436	16515	1006	3	1	1019	1	1	false	0.9872423945044301	0.9902249999258935	5.264971687837605E-30	oxoacid metabolic process
GO:0006796	16515	2991	3	1	3009	1	1	false	0.9940179461596822	0.9940179461596822	1.6476590431454356E-47	phosphate-containing compound metabolic process
GO:0000000	16515	14589	3	3	0	0	0	true	1.0	1.0	1.0	Gene Ontology
GO:0033875	16515	123	3	1	123	1	1	true	1.0	1.0	1.0	ribonucleoside bisphosphate metabolic process
