## Supplementary File S3 for "PIGNON: A protein-protein interaction-guided functional enrichment analysis for quantitative proteomics": table-mcl2_cluster1159-Parent-Child-Union-Benjamini-Hochberg.txt

ID	Pop.total	Pop.term	Study.total	Study.term	Pop.family	Study.family	nparents	is.trivial	p	p.adjusted	p.min	name
GO:0016049	16515	433	3	2	12855	2	2	false	0.001132038680878664	0.14603298983334764	0.0	cell growth
GO:0005774	16515	390	3	2	4059	2	3	false	0.009210498037133476	0.4885768740289049	0.0	vacuolar membrane
GO:0040007	16515	873	3	2	13878	3	1	false	0.011362252884393137	0.4885768740289049	0.0	growth
GO:0048489	16515	40	3	1	4703	2	3	false	0.01693987375861765	0.5261729913415517	1.2270912241020576E-99	synaptic vesicle transport
GO:0046907	16515	1873	3	2	11294	2	3	false	0.02749074505329093	0.5261729913415517	0.0	intracellular transport
GO:0030117	16515	91	3	1	6363	2	3	false	0.028400545178619334	0.5261729913415517	1.8992109232480043E-206	membrane coat
GO:0048475	16515	91	3	1	6329	2	1	false	0.028552022785975673	0.5261729913415517	3.103347573546092E-206	coated membrane
GO:0000323	16515	673	3	2	3678	2	1	false	0.033440978952544	0.5392357856097719	0.0	lytic vacuole
GO:0030119	16515	38	3	1	1005	1	2	false	0.037810945273642343	0.5419568822555402	8.787205365108103E-70	AP-type membrane coat adaptor complex
GO:0008088	16515	60	3	1	1353	1	2	false	0.044345898004459955	0.5720620842575335	4.1588115624613614E-106	axo-dendritic transport
GO:0098805	16515	1574	3	2	6329	2	1	false	0.06182041049188035	0.7249848139502332	0.0	whole membrane
GO:0030308	16515	162	3	1	4293	2	4	false	0.07405616416670105	0.775196459839325	8.292145033053216E-299	negative regulation of cell growth
GO:0060560	16515	201	3	1	2516	1	2	false	0.07988871224169254	0.775196459839325	1.670279347514282E-303	developmental growth involved in morphogenesis
GO:0045926	16515	212	3	1	4932	2	3	false	0.08412984835465542	0.775196459839325	0.0	negative regulation of growth
GO:0097479	16515	52	3	1	518	1	1	false	0.10038610038609308	0.827288777926824	8.166180132056565E-73	synaptic vesicle localization
GO:0007610	16515	528	3	1	13878	3	1	false	0.10985771083123601	0.827288777926824	0.0	behavior
GO:0031090	16515	3159	3	2	9284	2	2	false	0.11575460287305342	0.827288777926824	0.0	organelle membrane
GO:0040008	16515	601	3	1	8954	2	2	false	0.12974346636930484	0.827288777926824	0.0	regulation of growth
GO:0007017	16515	896	3	1	12841	2	1	false	0.13468928987860412	0.827288777926824	0.0	microtubule-based process
GO:0036477	16515	797	3	1	10934	2	1	false	0.1404767462114927	0.827288777926824	0.0	somatodendritic compartment
GO:0016197	16515	219	3	1	2986	2	2	false	0.1413282083555717	0.827288777926824	0.0	endosomal transport
GO:0090659	16515	27	3	1	172	1	1	false	0.15697674418604712	0.827288777926824	4.1054447923839743E-32	walking behavior
GO:0048588	16515	200	3	1	2255	2	3	false	0.16955321606119103	0.827288777926824	1.6537138968796187E-292	developmental cell growth
GO:0005730	16515	890	3	1	5098	1	2	false	0.17457826598652001	0.827288777926824	0.0	nucleolus
GO:0099111	16515	440	3	1	4764	2	2	false	0.17620607209901132	0.827288777926824	0.0	microtubule-based transport
GO:0005773	16515	3678	3	2	8452	2	2	false	0.1893379910104127	0.827288777926824	0.0	vacuole
GO:0048589	16515	579	3	1	5407	2	2	false	0.2027176511228631	0.827288777926824	0.0	developmental growth
GO:0051641	16515	2730	3	2	5875	2	1	false	0.21588594527755847	0.827288777926824	0.0	cellular localization
GO:0098796	16515	1005	3	1	8532	2	2	false	0.2217209478914215	0.827288777926824	0.0	membrane protein complex
GO:0031902	16515	125	3	1	551	1	2	false	0.22686025408352306	0.827288777926824	1.818413384550911E-127	late endosome membrane
GO:0007018	16515	540	3	1	2358	1	2	false	0.2290076335878426	0.827288777926824	0.0	microtubule-based movement
GO:0005623	16515	1465	3	1	11845	2	1	false	0.23207394738811127	0.827288777926824	0.0	cell
GO:1990138	16515	155	3	1	663	1	3	false	0.2337858220211523	0.827288777926824	7.134946915597236E-156	neuron projection extension
GO:0005768	16515	865	3	1	3629	1	2	false	0.23835767429003096	0.827288777926824	0.0	endosome
GO:0048675	16515	113	3	1	470	1	2	false	0.2404255319149368	0.827288777926824	6.035079835641482E-112	axon extension
GO:0032989	16515	1057	3	1	7814	2	3	false	0.2522570472547453	0.827288777926824	0.0	cellular component morphogenesis
GO:0016043	16515	6509	3	2	12854	2	2	false	0.256400585566798	0.827288777926824	0.0	cellular component organization
GO:0005765	16515	344	3	2	673	2	2	false	0.2608964834076751	0.827288777926824	9.807028884111846E-202	lysosomal membrane
GO:0071944	16515	5612	3	2	10934	2	1	false	0.26341440040921293	0.827288777926824	0.0	cell periphery
GO:0051656	16515	691	3	1	4820	2	2	false	0.2661951008234395	0.827288777926824	0.0	establishment of organelle localization
GO:0005737	16515	6076	3	2	11683	2	2	false	0.27045341452748134	0.827288777926824	0.0	cytoplasm
GO:0051649	16515	801	3	1	5310	2	3	false	0.2789640872062485	0.827288777926824	0.0	establishment of localization in cell
GO:0005770	16515	244	3	1	865	1	1	false	0.28208092485563835	0.827288777926824	1.0840660328665757E-222	late endosome
GO:0001558	16515	377	3	1	2432	2	3	false	0.2860566774550546	0.827288777926824	0.0	regulation of cell growth
GO:0006928	16515	2076	3	1	12841	2	1	false	0.2972127829431051	0.827288777926824	0.0	movement of cell or subcellular component
GO:0030054	16515	1821	3	1	10934	2	1	false	0.30536499724871	0.827288777926824	0.0	cell junction
GO:0042995	16515	1906	3	1	10934	2	1	false	0.3182634551571402	0.827288777926824	0.0	cell projection
GO:0099536	16515	688	3	1	2147	1	2	false	0.3204471355378102	0.827288777926824	0.0	synaptic signaling
GO:0007626	16515	172	3	1	528	1	1	false	0.32575757575752823	0.827288777926824	5.103719227809163E-144	locomotory behavior
GO:0007267	16515	1687	3	1	5153	1	2	false	0.3273821075087925	0.827288777926824	0.0	cell-cell signaling
GO:0016020	16515	6329	3	2	10934	2	1	false	0.3350295766107691	0.827288777926824	0.0	membrane
GO:0000904	16515	692	3	1	2048	1	2	false	0.33789062500004996	0.827288777926824	0.0	cell morphogenesis involved in differentiation
GO:0010008	16515	454	3	1	2387	2	3	false	0.34428349143231207	0.827288777926824	0.0	endosome membrane
GO:0098588	16515	1881	3	2	3159	2	1	false	0.3544744140042696	0.827288777926824	0.0	bounding membrane of organelle
GO:0048858	16515	618	3	1	1730	1	3	false	0.3572254335257796	0.827288777926824	0.0	cell projection morphogenesis
GO:0030182	16515	1250	3	1	3328	1	2	false	0.37560096153843164	0.827288777926824	0.0	neuron differentiation
GO:0048468	16515	1897	3	1	5006	1	3	false	0.3789452656821435	0.827288777926824	0.0	cell development
GO:0051179	16515	5875	3	2	13878	3	1	false	0.38589105521049927	0.827288777926824	0.0	localization
GO:0022008	16515	1450	3	1	3721	1	2	false	0.3896801934959465	0.827288777926824	0.0	neurogenesis
GO:0051128	16515	2242	3	1	10141	2	2	false	0.39330487463680897	0.827288777926824	0.0	regulation of cellular component organization
GO:0030030	16515	1456	3	1	6509	2	1	false	0.397369893868878	0.827288777926824	0.0	cell projection organization
GO:0097708	16515	2016	3	1	9006	2	2	false	0.39761166070901616	0.827288777926824	0.0	intracellular vesicle
GO:0030705	16515	465	3	1	1873	2	1	false	0.43499390803127924	0.8907018116830956	0.0	cytoskeleton-dependent intracellular transport
GO:0009653	16515	2361	3	1	5265	1	2	false	0.448433048434521	0.8928793417668458	0.0	anatomical structure morphogenesis
GO:0048869	16515	3513	3	1	13027	2	2	false	0.4666342097695012	0.8928793417668458	0.0	cellular developmental process
GO:0031982	16515	2029	3	1	7507	2	1	false	0.4675365608661711	0.8928793417668458	0.0	vesicle
GO:0048667	16515	545	3	1	1154	1	2	false	0.4722703639515174	0.8928793417668458	0.0	cell morphogenesis involved in neuron differentiation
GO:0071840	16515	6683	3	2	13878	3	1	false	0.47234086918273366	0.8928793417668458	0.0	cellular component organization or biogenesis
GO:0007399	16515	1971	3	1	4127	1	1	false	0.4775866246659873	0.8928793417668458	0.0	nervous system development
GO:0097447	16515	581	3	1	1166	1	3	false	0.49828473413403224	0.9089892496679222	0.0	dendritic tree
GO:0051640	16515	807	3	1	2730	2	1	false	0.503903132409956	0.9089892496679222	0.0	organelle localization
GO:0048666	16515	1027	3	1	1990	1	2	false	0.5160804020101041	0.9089892496679222	0.0	neuron development
GO:0061564	16515	477	3	1	915	1	1	false	0.5213114754098666	0.9089892496679222	3.141381716105017E-274	axon development
GO:0012505	16515	3456	3	1	10934	2	3	false	0.5322708642390094	0.9089892496679222	0.0	endomembrane system
GO:0048523	16515	4164	3	1	12864	2	3	false	0.5426272538044857	0.9089892496679222	0.0	negative regulation of cellular process
GO:0043005	16515	1047	3	1	1906	1	1	false	0.54931794333664	0.9089892496679222	0.0	neuron projection
GO:0031410	16515	2016	3	1	6076	2	2	false	0.5535415599922018	0.9089892496679222	0.0	cytoplasmic vesicle
GO:0030425	16515	581	3	1	1047	1	2	false	0.5549188156636807	0.9089892496679222	1.4979502321803E-311	dendrite
GO:0051650	16515	503	3	1	897	1	3	false	0.560758082497199	0.9089892496679222	2.696098455078724E-266	establishment of vesicle localization
GO:0030424	16515	602	3	1	1047	1	1	false	0.5749761222538338	0.9089892496679222	3.60013370824989E-309	axon
GO:0031974	16515	3948	3	1	10934	2	1	false	0.5917966410028784	0.9089892496679222	0.0	membrane-enclosed lumen
GO:0031175	16515	915	3	1	1533	1	2	false	0.5968688845399999	0.9089892496679222	0.0	neuron projection development
GO:0032990	16515	638	3	1	1057	1	1	false	0.6035950804161297	0.9089892496679222	2.1711294386699665E-307	cell part morphogenesis
GO:0098590	16515	2390	3	1	6329	2	2	false	0.6126887369938022	0.9089892496679222	0.0	plasma membrane region
GO:0031981	16515	2789	3	1	4497	1	2	false	0.6201912386041649	0.9089892496679222	0.0	nuclear lumen
GO:0032991	16515	4639	3	1	11845	2	1	false	0.6299207126241301	0.9089892496679222	0.0	protein-containing complex
GO:0007154	16515	5113	3	1	12841	2	1	false	0.637828596625818	0.9089892496679222	0.0	cell communication
GO:0051648	16515	518	3	1	807	1	1	false	0.6418835192070529	0.9089892496679222	8.105257218839552E-228	vesicle localization
GO:0048812	16515	604	3	1	927	1	2	false	0.6515641855448621	0.9089892496679222	1.979770327319711E-259	neuron projection morphogenesis
GO:0043227	16515	7507	3	2	9283	2	1	false	0.6539507789273495	0.9089892496679222	0.0	membrane-bounded organelle
GO:0043231	16515	7335	3	2	9029	2	2	false	0.6599481570113728	0.9089892496679222	0.0	intracellular membrane-bounded organelle
GO:0007409	16515	435	3	1	659	1	3	false	0.6600910470410094	0.9089892496679222	1.0891818025309468E-182	axonogenesis
GO:0051234	16515	4792	3	2	5875	2	1	false	0.6652749440408866	0.9089892496679222	0.0	establishment of localization
GO:0043233	16515	3948	3	1	9283	2	2	false	0.6697388258474452	0.9089892496679222	0.0	organelle lumen
GO:0045202	16515	1222	3	1	1821	1	1	false	0.6710598572206609	0.9089892496679222	0.0	synapse
GO:0070013	16515	3948	3	1	9004	2	2	false	0.6847134177537803	0.9089892496679222	0.0	intracellular organelle lumen
GO:0007275	16515	4343	3	1	6284	1	2	false	0.6911203055396322	0.9089892496679222	0.0	multicellular organism development
GO:0016192	16515	2128	3	1	4702	2	1	false	0.7003767897911768	0.9089892496679222	0.0	vesicle-mediated transport
GO:0005634	16515	3375	3	1	7335	2	1	false	0.7085663712699258	0.9089892496679222	0.0	nucleus
GO:0048519	16515	4686	3	1	13878	3	2	false	0.7094629446470648	0.9089892496679222	0.0	negative regulation of biological process
GO:0043229	16515	9004	3	2	10673	2	2	false	0.711689257491939	0.9089892496679222	0.0	intracellular organelle
GO:0043226	16515	9283	3	2	10934	2	1	false	0.7207945543817764	0.9115931128945997	0.0	organelle
GO:0043228	16515	4536	3	1	9283	2	1	false	0.7385328993778939	0.9155994795033058	0.0	non-membrane-bounded organelle
GO:0023052	16515	5095	3	1	13878	3	1	false	0.746549279549942	0.9155994795033058	0.0	signaling
GO:0005886	16515	5537	3	2	6400	2	2	false	0.7484771057987615	0.9155994795033058	0.0	plasma membrane
GO:0043232	16515	4526	3	1	9010	2	2	false	0.7523530606771349	0.9155994795033058	0.0	intracellular non-membrane-bounded organelle
GO:0032502	16515	5265	3	1	13878	3	1	false	0.7609849240888042	0.9174491140883715	0.0	developmental process
GO:0098852	16515	344	3	2	390	2	1	false	0.7777470173358718	0.9289756040400691	5.6465436715168856E-61	lytic vacuole membrane
GO:0005622	16515	10525	3	2	11845	2	1	false	0.7895315334192725	0.9343997046888639	0.0	intracellular
GO:0120025	16515	1906	3	1	2390	1	2	false	0.797489539750139	0.9352377329797086	0.0	plasma membrane bounded cell projection
GO:0032501	16515	6028	3	1	13878	3	1	false	0.8190509873980014	0.9518700664355152	0.0	multicellular organismal process
GO:0110165	16515	10934	3	2	11845	2	1	false	0.8520889902826382	0.9715062165184802	0.0	cellular anatomical entity
GO:0048731	16515	4127	3	1	4812	1	2	false	0.8576475477984249	0.9715062165184802	0.0	system development
GO:0008150	16515	13878	3	3	14589	3	1	false	0.8607945342954457	0.9715062165184802	0.0	biological_process
GO:0050794	16515	8239	3	1	12995	2	2	false	0.8660714333304281	0.9715062165184802	0.0	regulation of cellular process
GO:0005575	16515	11845	3	2	14589	3	1	false	0.9071973142816022	0.9967637540452994	0.0	cellular_component
GO:0000902	16515	960	3	1	1057	1	1	false	0.9082308420055522	0.9967637540452994	4.187268842637695E-140	cell morphogenesis
GO:0048856	16515	4812	3	1	5265	1	1	false	0.9139601139625344	0.9967637540452994	0.0	anatomical structure development
GO:0010970	16515	435	3	1	470	1	2	false	0.9255319148939911	0.9967637540452994	1.1339005228704009E-53	transport along microtubule
GO:0030154	16515	3328	3	1	3513	1	1	false	0.9473384571602879	0.9967637540452994	6.4067112836E-314	cell differentiation
GO:0048699	16515	1380	3	1	1450	1	1	false	0.9517241379311188	0.9967637540452994	3.2946673344839256E-121	generation of neurons
GO:0050789	16515	8917	3	1	13878	3	2	false	0.9543376509749695	0.9967637540452994	0.0	regulation of biological process
GO:0006810	16515	4702	3	2	4792	2	1	false	0.9627862864732899	0.9967637540452994	1.9528703698435357E-193	transport
GO:0065007	16515	9584	3	1	13878	3	1	false	0.970392899401802	0.9967637540452994	0.0	biological regulation
GO:0009987	16515	12841	3	2	13878	3	1	false	0.9840967430661428	0.9967637540452994	0.0	cellular process
GO:0099537	16515	678	3	1	688	1	1	false	0.9854651162789891	0.9967637540452994	1.6308581617624151E-22	trans-synaptic signaling
GO:0120036	16515	1437	3	1	1456	1	1	false	0.9869505494513129	0.9967637540452994	1.0870553178834464E-43	plasma membrane bounded cell projection organization
GO:0098916	16515	673	3	1	678	1	1	false	0.9926253687314729	0.9967637540452994	8.500657496417303E-13	anterograde trans-synaptic signaling
GO:0120039	16515	616	3	1	618	1	1	false	0.9967637540452995	0.9967637540452994	5.24513120695616E-6	plasma membrane bounded cell projection morphogenesis
GO:0000000	16515	14589	3	3	0	0	0	true	1.0	1.0	1.0	Gene Ontology
GO:0005764	16515	673	3	2	673	2	1	true	1.0	1.0	1.0	lysosome
GO:0007268	16515	673	3	1	673	1	1	true	1.0	1.0	1.0	chemical synaptic transmission
