## Supplementary File S3 for "PIGNON: A protein-protein interaction-guided functional enrichment analysis for quantitative proteomics": table-mcl2_cluster1161-Parent-Child-Union-Benjamini-Hochberg.txt

ID	Pop.total	Pop.term	Study.total	Study.term	Pop.family	Study.family	nparents	is.trivial	p	p.adjusted	p.min	name
GO:0030177	16515	170	3	2	1770	2	3	false	0.009175601140804889	0.42735346047725625	2.2295141761106357E-242	positive regulation of Wnt signaling pathway
GO:0030111	16515	337	3	2	2966	2	2	false	0.012875773664205637	0.42735346047725625	0.0	regulation of Wnt signaling pathway
GO:0018105	16515	286	3	2	1867	2	2	false	0.02339671774274501	0.42735346047725625	0.0	peptidyl-serine phosphorylation
GO:0046467	16515	124	3	1	4684	1	3	false	0.026473099914622846	0.42735346047725625	5.429282500151616E-248	membrane lipid biosynthetic process
GO:1905114	16515	618	3	2	3315	2	2	false	0.034708640431197424	0.42735346047725625	0.0	cell surface receptor signaling pathway involved in cell-cell signaling
GO:0006665	16515	141	3	1	6173	2	2	false	0.04516469869242915	0.42735346047725625	3.296672600646408E-291	sphingolipid metabolic process
GO:0030148	16515	89	3	1	1722	1	3	false	0.05168408826941625	0.42735346047725625	1.6433882315367192E-151	sphingolipid biosynthetic process
GO:0048584	16515	2094	3	2	8465	2	3	false	0.06117067721363192	0.42735346047725625	0.0	positive regulation of response to stimulus
GO:0023056	16515	1745	3	2	6990	2	3	false	0.06229449875360115	0.42735346047725625	0.0	positive regulation of signaling
GO:0010647	16515	1736	3	2	6661	2	3	false	0.06789464738692969	0.42735346047725625	0.0	positive regulation of cell communication
GO:0018209	16515	304	3	2	1150	2	1	false	0.06971052332842244	0.42735346047725625	1.3193909089393512E-287	peptidyl-serine modification
GO:0198738	16515	481	3	2	1687	2	1	false	0.08117338576134613	0.42735346047725625	0.0	cell-cell signaling by wnt
GO:0018193	16515	1150	3	2	3764	2	1	false	0.09328977292449955	0.42735346047725625	0.0	peptidyl-amino acid modification
GO:0004672	16515	1176	3	2	3759	2	4	false	0.09781739365689159	0.42735346047725625	0.0	protein kinase activity
GO:0009967	16515	1541	3	2	4877	2	5	false	0.09979456904000678	0.42735346047725625	0.0	positive regulation of signal transduction
GO:0007267	16515	1687	3	2	5153	2	2	false	0.10713630303913664	0.42735346047725625	0.0	cell-cell signaling
GO:0006793	16515	3009	3	2	8863	2	1	false	0.11523582746234717	0.42735346047725625	0.0	phosphorus metabolic process
GO:0008610	16515	616	3	1	5059	1	2	false	0.12176319430752042	0.42735346047725625	0.0	lipid biosynthetic process
GO:0048522	16515	4621	3	2	12886	2	3	false	0.12858058406666767	0.42735346047725625	0.0	positive regulation of cellular process
GO:0007165	16515	4610	3	2	12851	2	5	false	0.128667120637833	0.42735346047725625	0.0	signal transduction
GO:0023052	16515	5095	3	2	13878	2	1	false	0.13476609907979165	0.42735346047725625	0.0	signaling
GO:0023051	16515	3308	3	2	9004	2	2	false	0.13495126482597214	0.42735346047725625	0.0	regulation of signaling
GO:0048583	16515	3777	3	2	9953	2	2	false	0.14398412086499715	0.42735346047725625	0.0	regulation of response to stimulus
GO:0048518	16515	5275	3	2	13878	2	2	false	0.14445750776695987	0.42735346047725625	0.0	positive regulation of biological process
GO:0010646	16515	3269	3	2	8383	2	2	false	0.15203719404458943	0.431785631086634	0.0	regulation of cell communication
GO:0007154	16515	5113	3	2	12841	2	1	false	0.15852682739941548	0.4329001825137884	0.0	cell communication
GO:0090263	16515	137	3	2	327	2	3	false	0.17478096095755793	0.4596091936291338	6.119048223009983E-96	positive regulation of canonical Wnt signaling pathway
GO:0006643	16515	180	3	1	922	1	1	false	0.19522776572672323	0.46242278596594294	6.118045286453198E-197	membrane lipid metabolic process
GO:0044255	16515	922	3	1	8924	2	2	false	0.19596979747979448	0.46242278596594294	0.0	cellular lipid metabolic process
GO:0016740	16515	2841	3	2	6357	2	1	false	0.19968869270163794	0.46242278596594294	0.0	transferase activity
GO:0006468	16515	1849	3	2	4070	2	2	false	0.20632733987316032	0.46242278596594294	0.0	protein phosphorylation
GO:0051716	16515	5952	3	2	13037	2	2	false	0.20841590353394612	0.46242278596594294	0.0	cellular response to stimulus
GO:0140096	16515	3053	3	2	6357	2	1	false	0.23060845895344076	0.48732897210197546	0.0	catalytic activity, acting on a protein
GO:0046777	16515	230	3	1	1849	2	1	false	0.23336880354179104	0.48732897210197546	8.973681207913746E-301	protein autophosphorylation
GO:0006629	16515	1169	3	1	8996	2	2	false	0.24301972515317086	0.4929828710250037	0.0	lipid metabolic process
GO:0043412	16515	3949	3	2	7606	2	1	false	0.2695310097224153	0.5270252277076939	0.0	macromolecule modification
GO:0050896	16515	7281	3	2	13878	2	1	false	0.2752326419439924	0.5270252277076939	0.0	response to stimulus
GO:0003824	16515	6357	3	2	11969	2	1	false	0.28206984018158265	0.5270252277076939	0.0	catalytic activity
GO:0009966	16515	2880	3	2	5336	2	4	false	0.2912620540726277	0.5302463035681171	0.0	regulation of signal transduction
GO:0007166	16515	2604	3	2	4610	2	1	false	0.3190123633433966	0.566246944934529	0.0	cell surface receptor signaling pathway
GO:0016772	16515	1632	3	2	2841	2	1	false	0.3299016910333717	0.5712931722773021	0.0	transferase activity, transferring phosphorus-containing groups
GO:0019538	16515	5250	3	2	8935	2	3	false	0.34521954132159616	0.5835854150912697	0.0	protein metabolic process
GO:0016301	16515	1426	3	2	2396	2	2	false	0.35411315309825675	0.5846984620924705	0.0	kinase activity
GO:1901566	16515	1676	3	1	7864	2	2	false	0.38084606050601877	0.6145470521801667	0.0	organonitrogen compound biosynthetic process
GO:0050794	16515	8239	3	2	12995	2	2	false	0.401954730578933	0.6224395630995816	0.0	regulation of cellular process
GO:0060070	16515	305	3	2	480	2	1	false	0.40327070285325006	0.6224395630995816	4.674163589846908E-136	canonical Wnt signaling pathway
GO:0050789	16515	8917	3	2	13878	2	2	false	0.41282534736715193	0.623629780065272	0.0	regulation of biological process
GO:0044267	16515	4687	3	2	7022	2	2	false	0.4454894664174202	0.6352310374010655	0.0	cellular protein metabolic process
GO:0008152	16515	9406	3	2	13878	2	1	false	0.4593474426524375	0.6352310374010655	0.0	metabolic process
GO:0044237	16515	8863	3	2	13059	2	2	false	0.4606020948724073	0.6352310374010655	0.0	cellular metabolic process
GO:1901564	16515	6170	3	2	9003	2	2	false	0.4696492958551283	0.6352310374010655	0.0	organonitrogen compound metabolic process
GO:0065007	16515	9584	3	2	13878	2	1	false	0.4768983520948942	0.6352310374010655	0.0	biological regulation
GO:0004674	16515	817	3	2	1176	2	1	false	0.482466348241153	0.6352310374010655	2.3066182299E-313	protein serine/threonine kinase activity
GO:0036211	16515	3764	3	2	5415	2	2	false	0.483133465065599	0.6352310374010655	0.0	protein modification process
GO:0060828	16515	262	3	2	373	2	2	false	0.49282193202466573	0.6361883122500229	5.2943117753702656E-98	regulation of canonical Wnt signaling pathway
GO:0044260	16515	6589	3	2	9167	2	2	false	0.516613812783276	0.6549925126359392	0.0	cellular macromolecule metabolic process
GO:0016310	16515	2217	3	2	2991	2	1	false	0.5493483795857319	0.6842760517646836	0.0	phosphorylation
GO:0016055	16515	480	3	2	619	2	2	false	0.6010320435402926	0.7332128257567372	1.7139153157443847E-142	Wnt signaling pathway
GO:0016773	16515	1274	3	2	1632	2	1	false	0.6092895312626407	0.7332128257567372	0.0	phosphotransferase activity, alcohol group as acceptor
GO:0006464	16515	3764	3	2	4687	2	2	false	0.644891414680917	0.7631215073724185	0.0	cellular protein modification process
GO:0003674	16515	11969	3	2	14589	2	1	false	0.6730667995212539	0.7834056191149021	0.0	molecular_function
GO:0043170	16515	7606	3	2	8995	2	1	false	0.7149925038066675	0.8187817382302159	0.0	macromolecule metabolic process
GO:0009058	16515	4757	3	1	9406	2	1	false	0.7557346352079608	0.8391531506106652	0.0	biosynthetic process
GO:0044249	16515	4600	3	1	8896	2	2	false	0.7668224610890515	0.8391531506106652	0.0	cellular biosynthetic process
GO:1901576	16515	4681	3	1	9027	2	2	false	0.7682387998548343	0.8391531506106652	0.0	organic substance biosynthetic process
GO:0006807	16515	8339	3	2	9406	2	1	false	0.7859810771650153	0.8455250981623649	0.0	nitrogen compound metabolic process
GO:0009987	16515	12841	3	2	13878	2	1	false	0.8561333170471993	0.8948961229633203	0.0	cellular process
GO:0044238	16515	8708	3	2	9406	2	1	false	0.8570836107254336	0.8948961229633203	0.0	primary metabolic process
GO:0008150	16515	13878	3	2	14589	2	1	false	0.904901259129079	0.9275783111812653	0.0	biological_process
GO:0071704	16515	8995	3	2	9406	2	1	false	0.9145138279251911	0.9275783111812653	0.0	organic substance metabolic process
GO:0006796	16515	2991	3	2	3009	2	1	false	0.9880697004732796	0.9880697004732797	1.6476590431454356E-47	phosphate-containing compound metabolic process
GO:0000000	16515	14589	3	2	0	0	0	true	1.0	1.0	1.0	Gene Ontology
