## Supplementary File S3 for "PIGNON: A protein-protein interaction-guided functional enrichment analysis for quantitative proteomics": table-mcl2_cluster1162-Parent-Child-Union-Benjamini-Hochberg.txt

ID	Pop.total	Pop.term	Study.total	Study.term	Pop.family	Study.family	nparents	is.trivial	p	p.adjusted	p.min	name
GO:0060672	16515	3	3	1	1278	1	5	false	0.002347417840375344	0.6152263374486386	2.8812359497252125E-9	epithelial cell morphogenesis involved in placental branching
GO:0060671	16515	3	3	1	664	1	3	false	0.004518072289156862	0.6152263374486386	2.0587881182568926E-8	epithelial cell differentiation involved in embryonic placenta development
GO:0060706	16515	27	3	1	3657	1	3	false	0.007383100902367354	0.6152263374486386	7.48847929204682E-69	cell differentiation involved in embryonic placenta development
GO:0060670	16515	12	3	1	1307	1	4	false	0.009181331293036771	0.6152263374486386	2.0278005033612477E-29	branching involved in labyrinthine layer morphogenesis
GO:0038024	16515	60	3	1	12018	3	3	false	0.014904116649914832	0.6152263374486386	1.5642680703445017E-163	cargo receptor activity
GO:1903830	16515	12	3	1	754	1	2	false	0.01591511936339691	0.6152263374486386	1.5491402361742794E-26	magnesium ion transmembrane transport
GO:0019707	16515	25	3	1	3053	2	2	false	0.01631294058348766	0.6152263374486386	1.3039642988056626E-62	protein-cysteine S-acyltransferase activity
GO:0060713	16515	21	3	1	1254	1	4	false	0.01674641148325829	0.6152263374486386	5.2146356737275165E-46	labyrinthine layer morphogenesis
GO:0060669	16515	25	3	1	1254	1	3	false	0.01993620414673604	0.6152263374486386	6.8831746585298065E-53	embryonic placenta morphogenesis
GO:2000178	16515	15	3	1	729	1	3	false	0.02057613168724544	0.6152263374486386	1.7320414807567235E-31	negative regulation of neural precursor cell proliferation
GO:0022610	16515	1260	3	2	13878	3	1	false	0.023217718260317943	0.6310997963486422	0.0	biological adhesion
GO:0015095	16515	12	3	1	460	1	2	false	0.0260869565217377	0.6499999999999644	6.167095065816363E-24	magnesium ion transmembrane transporter activity
GO:0001763	16515	178	3	1	6187	1	2	false	0.028770001616328075	0.6579214624237154	0.0	morphogenesis of a branching structure
GO:0015693	16515	13	3	1	422	1	1	false	0.030805687203786004	0.6579214624237154	5.5756487255878705E-25	magnesium ion transport
GO:0003382	16515	31	3	1	813	1	2	false	0.03813038130381993	0.7261348776374651	8.990376944152675E-57	epithelial cell morphogenesis
GO:0001890	16515	147	3	1	3126	1	2	false	0.047024952015271355	0.7261348776374651	9.742752900141264E-257	placenta development
GO:0021915	16515	148	3	1	3091	1	4	false	0.04788094467811973	0.7261348776374651	2.6684688097698462E-257	neural tube development
GO:0007163	16515	209	3	1	12841	3	1	false	0.04804124110006693	0.7261348776374651	0.0	establishment or maintenance of cell polarity
GO:0030660	16515	103	3	1	2133	1	3	false	0.04828879512427998	0.7261348776374651	1.5732936989940488E-178	Golgi-associated vesicle membrane
GO:0051271	16515	274	3	1	5240	1	3	false	0.05229007633589636	0.7261348776374651	0.0	negative regulation of cellular component movement
GO:2000177	16515	74	3	1	1393	1	2	false	0.05312275664029775	0.7261348776374651	5.302376546426607E-125	regulation of neural precursor cell proliferation
GO:0040013	16515	286	3	1	5353	1	3	false	0.053427984307773346	0.7261348776374651	0.0	negative regulation of locomotion
GO:0016825	16515	231	3	1	3358	1	1	false	0.06879094699227475	0.7871583601292345	0.0	hydrolase activity, acting on acid phosphorus-nitrogen bonds
GO:0001892	16515	87	3	1	1256	1	4	false	0.06926751592353562	0.7871583601292345	1.0865045966318542E-136	embryonic placenta development
GO:0051179	16515	5875	3	3	13878	3	1	false	0.0758429210645628	0.7871583601292345	0.0	localization
GO:0048608	16515	399	3	1	4990	1	3	false	0.0799599198397888	0.7871583601292345	0.0	reproductive structure development
GO:0061351	16515	130	3	1	1612	1	1	false	0.08064516129036599	0.7871583601292345	1.497327342653147E-195	neural precursor cell proliferation
GO:0002064	16515	183	3	1	2232	1	2	false	0.08198924731177411	0.7871583601292345	4.0227967376985776E-274	epithelial cell development
GO:0005798	16515	166	3	1	2016	1	1	false	0.0823412698411962	0.7871583601292345	2.7761336944760134E-248	Golgi-associated vesicle
GO:0071711	16515	27	3	1	323	1	1	false	0.08359133126935601	0.7871583601292345	5.9418321281112154E-40	basement membrane organization
GO:0051091	16515	522	3	1	5712	1	4	false	0.09138655462160414	0.7871583601292345	0.0	positive regulation of DNA-binding transcription factor activity
GO:0071772	16515	148	3	1	1598	1	2	false	0.09261576971212929	0.7871583601292345	2.138030795342677E-213	response to BMP
GO:0043062	16515	323	3	1	6509	2	1	false	0.09679194133567302	0.7871583601292345	0.0	extracellular structure organization
GO:0061458	16515	403	3	1	4127	1	1	false	0.0976496244244016	0.7871583601292345	0.0	reproductive system development
GO:0007162	16515	242	3	1	4783	2	3	false	0.09864182474586067	0.7871583601292345	0.0	negative regulation of cell adhesion
GO:0005794	16515	859	3	1	8452	1	3	false	0.10163274964467887	0.7871583601292345	0.0	Golgi apparatus
GO:0061134	16515	189	3	1	1819	1	4	false	0.1039032435403886	0.7871583601292345	9.887549126770061E-263	peptidase regulator activity
GO:0016746	16515	296	3	1	2841	1	1	false	0.10418866596279353	0.7871583601292345	0.0	transferase activity, transferring acyl groups
GO:0051346	16515	376	3	1	3584	1	3	false	0.10491071428589749	0.7871583601292345	0.0	negative regulation of hydrolase activity
GO:0007249	16515	262	3	1	2488	1	2	false	0.10530546623802467	0.7871583601292345	0.0	I-kappaB kinase/NF-kappaB signaling
GO:0071773	16515	148	3	1	1348	1	3	false	0.10979228486653823	0.8006803213437789	7.1362287997864515E-202	cellular response to BMP stimulus
GO:0060090	16515	370	3	1	9221	3	1	false	0.1156237959236981	0.8039611964428489	0.0	molecular adaptor activity
GO:0035148	16515	132	3	1	1134	1	2	false	0.11640211640213563	0.8039611964428489	1.9355065208675704E-176	tube formation
GO:0048568	16515	399	3	1	3346	1	2	false	0.11924686192464538	0.8039611964428489	0.0	embryonic organ development
GO:0060711	16515	49	3	1	399	1	2	false	0.12280701754385649	0.8039611964428489	4.695965503945898E-64	labyrinthine layer development
GO:0030414	16515	153	3	1	1237	1	4	false	0.12368633791428445	0.8039611964428489	2.699097016190179E-200	peptidase inhibitor activity
GO:0043122	16515	230	3	1	1791	1	2	false	0.12841987716358214	0.8067876131432442	2.2667704893074058E-297	regulation of I-kappaB kinase/NF-kappaB signaling
GO:0002020	16515	285	3	1	2163	1	1	false	0.13176144244116253	0.8067876131432442	0.0	protease binding
GO:0008285	16515	631	3	1	4571	1	3	false	0.1380441916424808	0.8067876131432442	0.0	negative regulation of cell population proliferation
GO:0045861	16515	306	3	1	2162	1	3	false	0.14153561517120433	0.8067876131432442	0.0	negative regulation of proteolysis
GO:0003006	16515	848	3	1	5486	1	2	false	0.15457528253737063	0.8067876131432442	0.0	developmental process involved in reproduction
GO:0065009	16515	3314	3	2	13061	3	2	false	0.16044841450059025	0.8067876131432442	0.0	regulation of molecular function
GO:0016409	16515	29	3	1	178	1	1	false	0.16292134831461438	0.8067876131432442	5.401259999806372E-34	palmitoyltransferase activity
GO:0051248	16515	992	3	1	6003	1	4	false	0.16525070797906805	0.8067876131432442	0.0	negative regulation of protein metabolic process
GO:0010466	16515	216	3	1	1296	1	4	false	0.16666666666666674	0.8067876131432442	8.520861559114194E-253	negative regulation of peptidase activity
GO:0016331	16515	130	3	1	780	1	2	false	0.16666666666669516	0.8067876131432442	6.1558237890519775E-152	morphogenesis of embryonic epithelium
GO:2000146	16515	250	3	1	1472	1	4	false	0.169836956521634	0.8067876131432442	1.9209271498882467E-290	negative regulation of cell motility
GO:0032269	16515	939	3	1	5476	1	4	false	0.17147552958331283	0.8067876131432442	0.0	negative regulation of cellular protein metabolic process
GO:0016417	16515	31	3	1	178	1	1	false	0.17415730337079505	0.8067876131432442	2.277875838844542E-35	S-acyltransferase activity
GO:0031323	16515	4758	3	2	11275	2	3	false	0.1780586220192628	0.8067876131432442	0.0	regulation of cellular metabolic process
GO:0030855	16515	625	3	1	3506	1	2	false	0.17826583000558235	0.8067876131432442	0.0	epithelial cell differentiation
GO:0043123	16515	179	3	1	996	1	3	false	0.1797188755020042	0.8067876131432442	5.787881322211359E-203	positive regulation of I-kappaB kinase/NF-kappaB signaling
GO:0019222	16515	5105	3	2	11880	2	2	false	0.1846333242934966	0.8067876131432442	0.0	regulation of metabolic process
GO:0012506	16515	733	3	1	3955	1	2	false	0.18533501896324933	0.8067876131432442	0.0	vesicle membrane
GO:0040012	16515	891	3	1	9059	2	2	false	0.18704649344701668	0.8067876131432442	0.0	regulation of locomotion
GO:0048646	16515	989	3	1	5265	1	2	false	0.18784425451145495	0.8067876131432442	0.0	anatomical structure formation involved in morphogenesis
GO:0007157	16515	43	3	1	225	1	1	false	0.19111111111111764	0.8067876131432442	3.1748109442315296E-47	heterophilic cell-cell adhesion via plasma membrane cell adhesion molecules
GO:0030155	16515	631	3	1	9139	3	2	false	0.19318152114920054	0.8067876131432442	0.0	regulation of cell adhesion
GO:0052547	16515	399	3	1	2049	1	3	false	0.19472913616408566	0.8067876131432442	0.0	regulation of peptidase activity
GO:0051270	16515	896	3	1	8723	2	3	false	0.19489370456418462	0.8067876131432442	0.0	regulation of cellular component movement
GO:0030162	16515	660	3	1	3385	1	2	false	0.19497784342713625	0.8067876131432442	0.0	regulation of proteolysis
GO:0035295	16515	939	3	1	4812	1	2	false	0.1951371571073339	0.8067876131432442	0.0	tube development
GO:0048598	16515	533	3	1	2563	1	2	false	0.20795942255177813	0.8067876131432442	0.0	embryonic morphogenesis
GO:0009790	16515	929	3	1	4343	1	1	false	0.21390743725528844	0.8067876131432442	0.0	embryo development
GO:0035556	16515	2462	3	1	11378	1	2	false	0.21638249252807953	0.8067876131432442	0.0	intracellular signal transduction
GO:0043086	16515	749	3	1	6503	2	3	false	0.21710501264963436	0.8067876131432442	0.0	negative regulation of catalytic activity
GO:0008236	16515	228	3	1	1045	1	2	false	0.21818181818185312	0.8067876131432442	2.7721736095558395E-237	serine-type peptidase activity
GO:0070848	16515	649	3	1	2958	1	1	false	0.21940500338104577	0.8067876131432442	0.0	response to growth factor
GO:0004866	16515	151	3	1	676	1	4	false	0.2233727810651383	0.8067876131432442	3.1559248948905946E-155	endopeptidase inhibitor activity
GO:0097708	16515	2016	3	1	9006	1	2	false	0.22385076615705263	0.8067876131432442	0.0	intracellular vesicle
GO:0048729	16515	682	3	1	3010	1	2	false	0.22657807309004077	0.8067876131432442	0.0	tissue morphogenesis
GO:0140096	16515	3053	3	2	6357	2	1	false	0.23060845895344076	0.8067876131432442	0.0	catalytic activity, acting on a protein
GO:0006900	16515	613	3	1	2654	1	3	false	0.23097211755843658	0.8067876131432442	0.0	vesicle budding from membrane
GO:0061135	16515	159	3	1	686	1	3	false	0.2317784256560243	0.8067876131432442	1.3828303085180524E-160	endopeptidase regulator activity
GO:0044092	16515	1033	3	1	11969	3	2	false	0.23723348423025514	0.8067876131432442	0.0	negative regulation of molecular function
GO:0000003	16515	1253	3	1	13878	3	1	false	0.2471573889782242	0.8067876131432442	0.0	reproduction
GO:0022414	16515	1253	3	1	13878	3	2	false	0.2471573889782242	0.8067876131432442	0.0	reproductive process
GO:0098805	16515	1574	3	1	6329	1	1	false	0.24869647653637014	0.8067876131432442	0.0	whole membrane
GO:0004857	16515	323	3	1	1298	1	2	false	0.24884437596302209	0.8067876131432442	2.056087727E-315	enzyme inhibitor activity
GO:0023056	16515	1745	3	1	6990	1	3	false	0.2496423462091536	0.8067876131432442	0.0	positive regulation of signaling
GO:0005215	16515	1093	3	1	11969	3	1	false	0.24972054429638962	0.8067876131432442	0.0	transporter activity
GO:0006897	16515	537	3	1	2131	1	3	false	0.25199436884102927	0.8067876131432442	0.0	endocytosis
GO:0032989	16515	1057	3	1	7814	2	3	false	0.2522570472547453	0.8067876131432442	0.0	cellular component morphogenesis
GO:0071363	16515	620	3	1	2444	1	2	false	0.25368248772489893	0.8067876131432442	0.0	cellular response to growth factor stimulus
GO:0010647	16515	1736	3	1	6661	1	3	false	0.26062152829911533	0.8067876131432442	0.0	positive regulation of cell communication
GO:0051171	16515	4412	3	2	8635	2	2	false	0.26103465930102876	0.8067876131432442	0.0	regulation of nitrogen compound metabolic process
GO:0004867	16515	74	3	1	282	1	2	false	0.2624113475177527	0.8067876131432442	6.000950156116727E-70	serine-type endopeptidase inhibitor activity
GO:0080090	16515	4581	3	2	8908	2	2	false	0.26443206049511014	0.8067876131432442	0.0	regulation of primary metabolic process
GO:0031982	16515	2029	3	1	7507	1	1	false	0.270281071001217	0.8163034366602412	0.0	vesicle
GO:0051090	16515	647	3	1	4303	2	3	false	0.27814192967272056	0.8269686527852147	0.0	regulation of DNA-binding transcription factor activity
GO:0010324	16515	545	3	1	1951	1	1	false	0.27934392619166115	0.8269686527852147	0.0	membrane invagination
GO:0051336	16515	1199	3	1	4153	1	2	false	0.28870695882452857	0.8353864767212804	0.0	regulation of hydrolase activity
GO:0004252	16515	207	3	1	694	1	2	false	0.298270893371806	0.8353864767212804	6.4468858447781804E-183	serine-type endopeptidase activity
GO:0042127	16515	1354	3	1	8277	2	2	false	0.30042788622513894	0.8353864767212804	0.0	regulation of cell population proliferation
GO:0016050	16515	1460	3	1	4814	1	1	false	0.3032820938934419	0.8353864767212804	0.0	vesicle organization
GO:0030054	16515	1821	3	1	10934	2	1	false	0.30536499724871	0.8353864767212804	0.0	cell junction
GO:0008283	16515	1612	3	1	13878	3	1	false	0.309575980064994	0.8353864767212804	0.0	cell population proliferation
GO:0010951	16515	211	3	1	679	1	3	false	0.31075110456557814	0.8353864767212804	5.491554832426463E-182	negative regulation of endopeptidase activity
GO:0006508	16515	1639	3	1	5250	1	1	false	0.3121904761908783	0.8353864767212804	0.0	proteolysis
GO:0035239	16515	770	3	1	2445	1	2	false	0.3149284253573552	0.8353864767212804	0.0	tube morphogenesis
GO:0060562	16515	298	3	1	946	1	2	false	0.3150105708245605	0.8353864767212804	3.7862954905498384E-255	epithelial tube morphogenesis
GO:0009967	16515	1541	3	1	4877	1	5	false	0.31597293418101735	0.8353864767212804	0.0	positive regulation of signal transduction
GO:0040011	16515	1650	3	1	13878	3	1	false	0.31597343074473105	0.8353864767212804	0.0	locomotion
GO:0061138	16515	166	3	1	513	1	2	false	0.3235867446393482	0.8353864767212804	1.4674518701577213E-139	morphogenesis of a branching epithelium
GO:1902533	16515	938	3	1	2860	1	3	false	0.3279720279723699	0.8353864767212804	0.0	positive regulation of intracellular signal transduction
GO:0000139	16515	665	3	1	2012	1	2	false	0.33051689860820016	0.8353864767212804	0.0	Golgi membrane
GO:0031410	16515	2016	3	1	6076	1	2	false	0.33179723502221276	0.8353864767212804	0.0	cytoplasmic vesicle
GO:0060255	16515	4602	3	2	7947	2	2	false	0.3353104387060816	0.8353864767212804	0.0	regulation of macromolecule metabolic process
GO:0000904	16515	692	3	1	2048	1	2	false	0.33789062500004996	0.8353864767212804	0.0	cell morphogenesis involved in differentiation
GO:0022408	16515	152	3	1	816	2	3	false	0.3380368098162283	0.8353864767212804	1.1645535559502557E-169	negative regulation of cell-cell adhesion
GO:0031090	16515	3159	3	1	9284	1	2	false	0.3402628177536116	0.8353864767212804	0.0	organelle membrane
GO:0098772	16515	1567	3	1	11969	3	2	false	0.3436121302143337	0.8353864767212804	0.0	molecular function regulator
GO:0030234	16515	928	3	1	2684	1	2	false	0.3457526080482335	0.8353864767212804	0.0	enzyme regulator activity
GO:0140110	16515	1582	3	1	11969	3	1	false	0.3464479033894273	0.8353864767212804	0.0	transcription regulator activity
GO:0030659	16515	712	3	1	2028	1	2	false	0.3510848126235035	0.8357734853862826	0.0	cytoplasmic vesicle membrane
GO:0098609	16515	745	3	2	1255	2	1	false	0.35219886006244683	0.8357734853862826	0.0	cell-cell adhesion
GO:0019899	16515	2163	3	1	5904	1	1	false	0.3663617886166677	0.8583684427194008	0.0	enzyme binding
GO:0009719	16515	1513	3	1	7281	2	1	false	0.3724435569900354	0.8583684427194008	0.0	response to endogenous stimulus
GO:0009888	16515	1798	3	1	4812	1	1	false	0.3736492103072989	0.8583684427194008	0.0	tissue development
GO:0072175	16515	117	3	1	310	1	2	false	0.37741935483873446	0.8583684427194008	1.2555735142081729E-88	epithelial tube formation
GO:0008233	16515	1074	3	1	5075	2	3	false	0.3784987116776345	0.8583684427194008	0.0	peptidase activity
GO:0048468	16515	1897	3	1	5006	1	3	false	0.3789452656821435	0.8583684427194008	0.0	cell development
GO:0031324	16515	2129	3	1	9593	2	4	false	0.3946292155779225	0.8871739508105175	0.0	negative regulation of cellular metabolic process
GO:0072511	16515	427	3	1	1064	1	1	false	0.40131578947379937	0.8875283259370746	2.3261580343959E-310	divalent inorganic cation transport
GO:0044093	16515	1894	3	1	11969	3	2	false	0.4035952457842888	0.8875283259370746	0.0	positive regulation of molecular function
GO:0002009	16515	503	3	1	1246	1	2	false	0.40369181380415436	0.8875283259370746	0.0	morphogenesis of an epithelium
GO:0006928	16515	2076	3	1	12841	3	1	false	0.41084984678198044	0.8945243816268114	0.0	movement of cell or subcellular component
GO:0051172	16515	1965	3	1	8407	2	3	false	0.4128574069046822	0.8945243816268114	0.0	negative regulation of nitrogen compound metabolic process
GO:0070161	16515	776	3	1	1821	1	1	false	0.42613948379970557	0.9098868476486975	0.0	anchoring junction
GO:0009892	16515	2467	3	1	10162	2	3	false	0.42661653576613967	0.9098868476486975	0.0	negative regulation of metabolic process
GO:0048584	16515	2094	3	1	8465	2	3	false	0.43357238244826934	0.9098868476486975	0.0	positive regulation of response to stimulus
GO:0051716	16515	5952	3	2	13037	3	2	false	0.4349792601163406	0.9098868476486975	0.0	cellular response to stimulus
GO:0005773	16515	3678	3	1	8452	1	2	false	0.4351632749624206	0.9098868476486975	0.0	vacuole
GO:0009653	16515	2361	3	1	5265	1	2	false	0.448433048434521	0.9220946621530808	0.0	anatomical structure morphogenesis
GO:0005488	16515	9221	3	3	11969	3	1	false	0.4572229480303556	0.9220946621530808	0.0	binding
GO:0071840	16515	6683	3	2	13878	3	1	false	0.47234086918273366	0.9220946621530808	0.0	cellular component organization or biogenesis
GO:0007399	16515	1971	3	1	4127	1	1	false	0.4775866246659873	0.9220946621530808	0.0	nervous system development
GO:0006351	16515	2161	3	1	4421	1	3	false	0.4888034381364633	0.9220946621530808	0.0	transcription, DNA-templated
GO:0010605	16515	2252	3	1	7683	2	3	false	0.5003401004041759	0.9220946621530808	0.0	negative regulation of macromolecule metabolic process
GO:0055085	16515	1399	3	1	4702	2	1	false	0.5065845244466501	0.9220946621530808	0.0	transmembrane transport
GO:0032774	16515	2371	3	1	4657	1	3	false	0.5091260468124964	0.9220946621530808	0.0	RNA biosynthetic process
GO:0016043	16515	6509	3	2	12854	3	2	false	0.5095692309747943	0.9220946621530808	0.0	cellular component organization
GO:0061024	16515	1951	3	1	6509	2	1	false	0.5096665361329968	0.9220946621530808	0.0	membrane organization
GO:0006811	16515	1419	3	1	4702	2	1	false	0.5125426945629016	0.9220946621530808	0.0	ion transport
GO:0098742	16515	225	3	1	745	2	1	false	0.5130980731759798	0.9220946621530808	2.012188514448222E-197	cell-cell adhesion via plasma-membrane adhesion molecules
GO:0046873	16515	460	3	1	896	1	2	false	0.5133928571430352	0.9220946621530808	9.792974397097512E-269	metal ion transmembrane transporter activity
GO:0044260	16515	6589	3	2	9167	2	2	false	0.516613812783276	0.9220946621530808	0.0	cellular macromolecule metabolic process
GO:0030055	16515	406	3	1	776	1	1	false	0.5231958762888748	0.9220946621530808	2.0238350356373618E-232	cell-substrate junction
GO:1902531	16515	1775	3	1	3387	1	2	false	0.5240625922641011	0.9220946621530808	0.0	regulation of intracellular signal transduction
GO:0050790	16515	2225	3	1	7147	2	2	false	0.5257490817661421	0.9220946621530808	0.0	regulation of catalytic activity
GO:0003700	16515	1187	3	1	2246	1	3	false	0.5284951024046584	0.9220946621530808	0.0	DNA-binding transcription factor activity
GO:0052548	16515	372	3	1	700	1	2	false	0.5314285714285412	0.9220946621530808	2.511143867980143E-209	regulation of endopeptidase activity
GO:0012505	16515	3456	3	1	10934	2	3	false	0.5322708642390094	0.9220946621530808	0.0	endomembrane system
GO:0018130	16515	3081	3	1	5741	1	2	false	0.5366660860487552	0.9220946621530808	0.0	heterocycle biosynthetic process
GO:2000145	16515	829	3	1	1544	1	3	false	0.5369170984451738	0.9220946621530808	0.0	regulation of cell motility
GO:0050896	16515	7281	3	2	13878	3	1	false	0.5369377066449057	0.9220946621530808	0.0	response to stimulus
GO:0019438	16515	3096	3	1	5759	1	2	false	0.5375933321753205	0.9220946621530808	0.0	aromatic compound biosynthetic process
GO:0009966	16515	2880	3	1	5336	1	4	false	0.539730134934311	0.9220946621530808	0.0	regulation of signal transduction
GO:0070838	16515	422	3	1	779	1	2	false	0.5417201540437093	0.9220946621530808	1.6564569306744497E-232	divalent metal ion transport
GO:0003824	16515	6357	3	2	11969	3	1	false	0.5466266953838821	0.9220946621530808	0.0	catalytic activity
GO:0032879	16515	2429	3	1	10462	3	2	false	0.5473615005749972	0.9220946621530808	0.0	regulation of localization
GO:1901362	16515	3230	3	1	5889	1	2	false	0.5484802173548106	0.9220946621530808	0.0	organic cyclic compound biosynthetic process
GO:0003674	16515	11969	3	3	14589	3	1	false	0.5521759367843886	0.9220946621530808	0.0	molecular_function
GO:0051674	16515	1451	3	1	5875	3	1	false	0.5730775609429545	0.9220946621530808	0.0	localization of cell
GO:0006355	16515	1873	3	1	3216	1	4	false	0.5824004975125974	0.9220946621530808	0.0	regulation of transcription, DNA-templated
GO:0001701	16515	339	3	1	571	1	1	false	0.5936952714536811	0.9220946621530808	9.130771441335421E-167	in utero embryonic development
GO:0098588	16515	1881	3	1	3159	1	1	false	0.5954415954409462	0.9220946621530808	0.0	bounding membrane of organelle
GO:0023051	16515	3308	3	1	9004	2	2	false	0.5998332753785816	0.9220946621530808	0.0	regulation of signaling
GO:0016747	16515	178	3	1	296	1	1	false	0.6013513513512682	0.9220946621530808	7.57658746519481E-86	transferase activity, transferring acyl groups other than amino-acyl groups
GO:0051246	16515	2575	3	1	6895	2	4	false	0.6074803514880215	0.9220946621530808	0.0	regulation of protein metabolic process
GO:0032268	16515	2427	3	1	6488	2	3	false	0.6082542586839568	0.9220946621530808	0.0	regulation of cellular protein metabolic process
GO:0048869	16515	3513	3	1	13027	3	2	false	0.6104894129143742	0.9220946621530808	0.0	cellular developmental process
GO:0034654	16515	3033	3	1	4963	1	5	false	0.6111223050563478	0.9220946621530808	0.0	nucleobase-containing compound biosynthetic process
GO:0001067	16515	1507	3	1	2455	1	1	false	0.6138492871691265	0.9220946621530808	0.0	regulatory region nucleic acid binding
GO:0048583	16515	3777	3	1	9953	2	2	false	0.6149830247115128	0.9220946621530808	0.0	regulation of response to stimulus
GO:0022407	16515	368	3	1	969	2	2	false	0.6155617531919388	0.9220946621530808	1.4663086252680296E-278	regulation of cell-cell adhesion
GO:0001841	16515	98	3	1	159	1	2	false	0.616352201257887	0.9220946621530808	1.6238162623023295E-45	neural tube formation
GO:0034220	16515	1054	3	1	1710	1	2	false	0.6163742690054267	0.9220946621530808	0.0	ion transmembrane transport
GO:0060429	16515	1111	3	1	1798	1	1	false	0.6179087875420136	0.9220946621530808	0.0	epithelium development
GO:0010646	16515	3269	3	1	8383	2	2	false	0.6278745320764318	0.9220946621530808	0.0	regulation of cell communication
GO:2000112	16515	2359	3	1	3737	1	3	false	0.6312550173929603	0.9220946621530808	0.0	regulation of cellular macromolecule biosynthetic process
GO:0009792	16515	587	3	1	929	1	1	false	0.6318622174382771	0.9220946621530808	1.2806725586208028E-264	embryo development ending in birth or egg hatching
GO:0044271	16515	3707	3	1	5830	1	2	false	0.6358490566033003	0.9220946621530808	0.0	cellular nitrogen compound biosynthetic process
GO:0022857	16515	969	3	1	1516	1	2	false	0.6391820580481979	0.9220946621530808	0.0	transmembrane transporter activity
GO:0008324	16515	645	3	1	1009	1	2	false	0.6392467789889132	0.9220946621530808	1.156984187614412E-285	cation transmembrane transporter activity
GO:0060606	16515	85	3	1	132	1	1	false	0.6439393939394091	0.9220946621530808	6.5152647128727486E-37	tube closure
GO:0004175	16515	674	3	1	1042	1	1	false	0.646833013435693	0.9220946621530808	5.225545316484879E-293	endopeptidase activity
GO:0048513	16515	3125	3	1	4812	1	2	false	0.6494181213633105	0.9220946621530808	0.0	animal organ development
GO:0019219	16515	2640	3	1	6350	2	4	false	0.6586878955450326	0.9220946621530808	0.0	regulation of nucleobase-containing compound metabolic process
GO:2001141	16515	2128	3	1	3182	1	4	false	0.6687617850414639	0.9220946621530808	0.0	regulation of RNA biosynthetic process
GO:0015075	16515	807	3	1	1202	1	2	false	0.6713810316138338	0.9220946621530808	0.0	ion transmembrane transporter activity
GO:0048870	16515	1451	3	1	2148	1	3	false	0.675512104283355	0.9220946621530808	0.0	cell motility
GO:0009889	16515	2875	3	1	6647	2	2	false	0.6780101359163686	0.9220946621530808	0.0	regulation of biosynthetic process
GO:0009059	16515	3643	3	1	8388	2	2	false	0.6800251587222857	0.9220946621530808	0.0	macromolecule biosynthetic process
GO:0031326	16515	2783	3	1	6367	2	3	false	0.6831794635377593	0.9220946621530808	0.0	regulation of cellular biosynthetic process
GO:0005044	16515	41	3	1	60	1	1	false	0.683333333333336	0.9220946621530808	4.890448577376493E-16	scavenger receptor activity
GO:0098655	16515	854	3	1	1249	1	2	false	0.6837469975980393	0.9220946621530808	0.0	cation transmembrane transport
GO:0048523	16515	4164	3	1	12864	3	3	false	0.6906991022846116	0.9220946621530808	0.0	negative regulation of cellular process
GO:0007275	16515	4343	3	1	6284	1	2	false	0.6911203055396322	0.9220946621530808	0.0	multicellular organism development
GO:0034645	16515	3359	3	1	7536	2	3	false	0.6928144244073409	0.9220946621530808	0.0	cellular macromolecule biosynthetic process
GO:0016740	16515	2841	3	1	6357	2	1	false	0.6941291458980873	0.9220946621530808	0.0	transferase activity
GO:0050794	16515	8239	3	2	12995	3	2	false	0.6962203657135632	0.9220946621530808	0.0	regulation of cellular process
GO:0051252	16515	2375	3	1	5290	2	3	false	0.6964020271057917	0.9220946621530808	0.0	regulation of RNA metabolic process
GO:0016192	16515	2128	3	1	4702	2	1	false	0.7003767897911768	0.9220946621530808	0.0	vesicle-mediated transport
GO:0070887	16515	2939	3	1	6418	2	2	false	0.7061996868390105	0.9220946621530808	0.0	cellular response to chemical stimulus
GO:0050789	16515	8917	3	2	13878	3	2	false	0.708015106412641	0.9220946621530808	0.0	regulation of biological process
GO:0048519	16515	4686	3	1	13878	3	2	false	0.7094629446470648	0.9220946621530808	0.0	negative regulation of biological process
GO:0071310	16515	2428	3	1	3396	1	2	false	0.7149587750292418	0.9220946621530808	0.0	cellular response to organic substance
GO:0043170	16515	7606	3	2	8995	2	1	false	0.7149925038066675	0.9220946621530808	0.0	macromolecule metabolic process
GO:1901363	16515	3236	3	1	9221	3	1	false	0.7266104032693013	0.9220946621530808	0.0	heterocyclic compound binding
GO:0090304	16515	3833	3	1	8019	2	2	false	0.727536443673468	0.9220946621530808	0.0	nucleic acid metabolic process
GO:0010467	16515	3646	3	1	7606	2	1	false	0.7289651427426351	0.9220946621530808	0.0	gene expression
GO:0030001	16515	779	3	1	1064	1	1	false	0.7321428571432166	0.9220946621530808	1.0752815419801313E-267	metal ion transport
GO:0010468	16515	2644	3	1	5456	2	2	false	0.7344128580688892	0.9220946621530808	0.0	regulation of gene expression
GO:0010556	16515	2677	3	1	5514	2	3	false	0.7353262881621496	0.9220946621530808	0.0	regulation of macromolecule biosynthetic process
GO:0048522	16515	4621	3	1	12886	3	3	false	0.7361739634427935	0.9220946621530808	0.0	positive regulation of cellular process
GO:0097159	16515	3307	3	1	9221	3	1	false	0.7362266794760215	0.9220946621530808	0.0	organic cyclic compound binding
GO:0007165	16515	4610	3	1	12851	3	5	false	0.736323000312838	0.9220946621530808	0.0	signal transduction
GO:0003676	16515	2455	3	1	3307	1	2	false	0.7423646809805463	0.9220946621530808	0.0	nucleic acid binding
GO:0006139	16515	4384	3	1	8848	2	5	false	0.7454870225968521	0.9220946621530808	0.0	nucleobase-containing compound metabolic process
GO:0023052	16515	5095	3	1	13878	3	1	false	0.746549279549942	0.9220946621530808	0.0	signaling
GO:0006812	16515	1064	3	1	1419	1	1	false	0.7498238195913542	0.9220946621530808	0.0	cation transport
GO:0008152	16515	9406	3	2	13878	3	1	false	0.7554272586716739	0.9220946621530808	0.0	metabolic process
GO:0009058	16515	4757	3	1	9406	2	1	false	0.7557346352079608	0.9220946621530808	0.0	biosynthetic process
GO:0044237	16515	8863	3	2	13059	3	2	false	0.7566404482605247	0.9220946621530808	0.0	cellular metabolic process
GO:0046483	16515	4528	3	1	8863	2	1	false	0.7607976104526049	0.9220946621530808	0.0	heterocycle metabolic process
GO:0032502	16515	5265	3	1	13878	3	1	false	0.7609849240888042	0.9220946621530808	0.0	developmental process
GO:0048518	16515	5275	3	1	13878	3	2	false	0.76181656941211	0.9220946621530808	0.0	positive regulation of biological process
GO:0071944	16515	5612	3	1	10934	2	1	false	0.7631083725987806	0.9220946621530808	0.0	cell periphery
GO:0006725	16515	4570	3	1	8863	2	1	false	0.7654107500091167	0.9220946621530808	0.0	cellular aromatic compound metabolic process
GO:0044249	16515	4600	3	1	8896	2	2	false	0.7668224610890515	0.9220946621530808	0.0	cellular biosynthetic process
GO:1901576	16515	4681	3	1	9027	2	2	false	0.7682387998548343	0.9220946621530808	0.0	organic substance biosynthetic process
GO:0005737	16515	6076	3	1	11683	2	2	false	0.7696903841589504	0.9220946621530808	0.0	cytoplasm
GO:0065007	16515	9584	3	2	13878	3	1	false	0.7720556775335542	0.9220946621530808	0.0	biological regulation
GO:0010033	16515	2958	3	1	3829	1	1	false	0.7725254635656792	0.9220946621530808	0.0	response to organic substance
GO:0042221	16515	3829	3	1	7281	2	1	false	0.7752532936077461	0.9220946621530808	0.0	response to chemical
GO:0016787	16515	3358	3	1	6357	2	1	false	0.7774784920661009	0.9220946621530808	0.0	hydrolase activity
GO:0098660	16515	820	3	1	1054	1	1	false	0.7779886148008863	0.9220946621530808	1.5108267658204105E-241	inorganic ion transmembrane transport
GO:0003677	16515	1911	3	1	2455	1	1	false	0.778411405295452	0.9220946621530808	0.0	DNA binding
GO:1901360	16515	4777	3	1	8995	2	1	false	0.7801349871535947	0.9220946621530808	0.0	organic cyclic compound metabolic process
GO:0007154	16515	5113	3	1	12841	3	1	false	0.7820596415246779	0.9220946621530808	0.0	cell communication
GO:0006807	16515	8339	3	2	9406	2	1	false	0.7859810771650153	0.9220946621530808	0.0	nitrogen compound metabolic process
GO:0043565	16515	1505	3	1	1911	1	1	false	0.7875457875451017	0.9220946621530808	0.0	sequence-specific DNA binding
GO:0044212	16515	1506	3	1	1912	1	2	false	0.7876569037650526	0.9220946621530808	0.0	transcription regulatory region DNA binding
GO:0022890	16515	616	3	1	782	1	2	false	0.7877237851664177	0.9220946621530808	7.754286867836614E-175	inorganic cation transmembrane transporter activity
GO:0009987	16515	12841	3	3	13878	3	1	false	0.7921516040267216	0.9220946621530808	0.0	cellular process
GO:0015318	16515	768	3	1	969	1	1	false	0.7925696594426146	0.9220946621530808	4.492427514227734E-214	inorganic molecular entity transmembrane transporter activity
GO:0034641	16515	5039	3	1	9147	2	2	false	0.798328159552171	0.9224647387896454	0.0	cellular nitrogen compound metabolic process
GO:0003690	16515	1527	3	1	1911	1	1	false	0.7990580847709637	0.9224647387896454	0.0	double-stranded DNA binding
GO:0001838	16515	109	3	1	135	1	2	false	0.8074074074074178	0.9228857971524775	2.1642897152889733E-28	embryonic epithelial tube formation
GO:0051092	16515	422	3	1	522	1	1	false	0.8084291187740568	0.9228857971524775	4.084519624344724E-110	positive regulation of NF-kappaB transcription factor activity
GO:0043227	16515	7507	3	1	9283	1	1	false	0.808682537973074	0.9228857971524775	0.0	membrane-bounded organelle
GO:0043231	16515	7335	3	1	9029	1	2	false	0.812382323626683	0.9235829458721604	0.0	intracellular membrane-bounded organelle
GO:0032501	16515	6028	3	1	13878	3	1	false	0.8190509873980014	0.9247010415886798	0.0	multicellular organismal process
GO:0098662	16515	754	3	1	917	1	2	false	0.8222464558339635	0.9247010415886798	1.2439668276924448E-185	inorganic cation transmembrane transport
GO:0016020	16515	6329	3	1	10934	2	1	false	0.8226437359952804	0.9247010415886798	0.0	membrane
GO:0019538	16515	5250	3	1	8935	2	3	false	0.8299343478638259	0.9294021348737226	0.0	protein metabolic process
GO:0014020	16515	91	3	1	109	1	2	false	0.8348623853211068	0.931432288100787	5.995055981629688E-21	primary neural tube formation
GO:0071495	16515	1268	3	1	1513	1	1	false	0.8380700594853455	0.9315351218814807	3.6313787365830666E-290	cellular response to endogenous stimulus
GO:0043229	16515	9004	3	1	10673	1	2	false	0.8436240981907518	0.9338690207615213	0.0	intracellular organelle
GO:0110165	16515	10934	3	2	11845	2	1	false	0.8520889902826382	0.9338690207615213	0.0	cellular anatomical entity
GO:0044238	16515	8708	3	2	9406	2	1	false	0.8570836107254336	0.9338690207615213	0.0	primary metabolic process
GO:0048731	16515	4127	3	1	4812	1	2	false	0.8576475477984249	0.9338690207615213	0.0	system development
GO:0016070	16515	3298	3	1	3833	1	1	false	0.8604226454472057	0.9338690207615213	0.0	RNA metabolic process
GO:0008150	16515	13878	3	3	14589	3	1	false	0.8607945342954457	0.9338690207615213	0.0	biological_process
GO:0019706	16515	25	3	1	29	1	2	false	0.8620689655172395	0.9338690207615213	4.210349037935241E-5	protein-cysteine S-palmitoyltransferase activity
GO:0005886	16515	5537	3	1	6400	1	2	false	0.8651562500031486	0.9338690207615213	0.0	plasma membrane
GO:0044267	16515	4687	3	1	7022	2	2	false	0.8894578420404158	0.9566471034895119	0.0	cellular protein metabolic process
GO:1901564	16515	6170	3	1	9003	2	2	false	0.9010049305309522	0.9587285689031408	0.0	organonitrogen compound metabolic process
GO:1903506	16515	2128	3	1	2359	1	2	false	0.9020771513364592	0.9587285689031408	0.0	regulation of nucleic acid-templated transcription
GO:0005575	16515	11845	3	2	14589	3	1	false	0.9071973142816022	0.9587285689031408	0.0	cellular_component
GO:0000902	16515	960	3	1	1057	1	1	false	0.9082308420055522	0.9587285689031408	4.187268842637695E-140	cell morphogenesis
GO:0051234	16515	4792	3	2	5875	3	1	false	0.9106326026097671	0.9587285689031408	0.0	establishment of localization
GO:0048856	16515	4812	3	1	5265	1	1	false	0.9139601139625344	0.9587285689031408	0.0	anatomical structure development
GO:0071704	16515	8995	3	2	9406	2	1	false	0.9145138279251911	0.9587285689031408	0.0	organic substance metabolic process
GO:0000976	16515	1415	3	1	1543	1	2	false	0.9170447180812652	0.9587285689031408	6.742013886341853E-191	transcription regulatory region sequence-specific DNA binding
GO:1990837	16515	1457	3	1	1567	1	2	false	0.9298021697513784	0.9663865546218389	2.7858462114274706E-172	sequence-specific double-stranded DNA binding
GO:0006996	16515	4814	3	1	6509	2	1	false	0.9322169209555884	0.9663865546218389	0.0	organelle organization
GO:0001843	16515	85	3	1	91	1	2	false	0.9340659340659245	0.9663865546218389	1.5002312651502098E-9	neural tube closure
GO:0030154	16515	3328	3	1	3513	1	1	false	0.9473384571602879	0.9767386161756071	6.4067112836E-314	cell differentiation
GO:0005515	16515	5904	3	1	9221	3	1	false	0.9534788150745878	0.9796912910903841	0.0	protein binding
GO:0006810	16515	4702	3	2	4792	2	1	false	0.9627862864732899	0.9858667796421701	1.9528703698435357E-193	transport
GO:0070011	16515	1042	3	1	1074	1	1	false	0.9702048417134437	0.9892860040096854	4.27162281241786E-62	peptidase activity, acting on L-amino acid peptides
GO:0043009	16515	571	3	1	587	1	1	false	0.9727427597954765	0.9892860040096854	1.2941493882636457E-31	chordate embryonic development
GO:0043226	16515	9283	3	1	10934	2	1	false	0.9772116647640889	0.990461992421907	0.0	organelle
GO:0005925	16515	399	3	1	406	1	1	false	0.982758620689645	0.9927190121155536	2.9196624968407593E-15	focal adhesion
GO:0005622	16515	10525	3	1	11845	2	1	false	0.9875896147787252	0.9942400498950802	0.0	intracellular
GO:0007155	16515	1255	3	2	1260	2	1	false	0.9920760997011433	0.9949388443690912	3.808723211297523E-14	cell adhesion
GO:0097659	16515	2359	3	1	2371	1	1	false	0.9949388443690911	0.9949388443690912	1.5605119001577283E-32	nucleic acid-templated transcription
GO:0000000	16515	14589	3	3	0	0	0	true	1.0	1.0	1.0	Gene Ontology
GO:0017171	16515	231	3	1	231	1	1	true	1.0	1.0	1.0	serine hydrolase activity
GO:0030198	16515	323	3	1	323	1	1	true	1.0	1.0	1.0	extracellular matrix organization
