## Supplementary File S3 for "PIGNON: A protein-protein interaction-guided functional enrichment analysis for quantitative proteomics": table-mcl2_cluster1164-Parent-Child-Union-Benjamini-Hochberg.txt

ID	Pop.total	Pop.term	Study.total	Study.term	Pop.family	Study.family	nparents	is.trivial	p	p.adjusted	p.min	name
GO:0043256	16515	9	3	1	4698	1	2	false	0.0019157088122646073	0.10344827586228879	3.2800152040514686E-28	laminin complex
GO:0085029	16515	37	3	1	2885	1	2	false	0.012824956672446009	0.34627383015604224	1.6369057204537143E-85	extracellular matrix assembly
GO:0031072	16515	120	3	1	5904	1	1	false	0.020325203251979854	0.36585365853563734	6.555799756571216E-254	heat shock protein binding
GO:0032259	16515	335	3	1	9406	1	1	false	0.03561556453331331	0.42053854276699165	0.0	methylation
GO:0031012	16515	448	3	1	10934	1	2	false	0.040973111395797755	0.42053854276699165	0.0	extracellular matrix
GO:0043062	16515	323	3	1	6509	1	1	false	0.04962359809481442	0.42053854276699165	0.0	extracellular structure organization
GO:0005576	16515	681	3	1	10934	1	1	false	0.06228278763512453	0.42053854276699165	0.0	extracellular region
GO:0016741	16515	177	3	1	2841	1	1	false	0.06230200633585062	0.42053854276699165	5.1519296440650425E-287	transferase activity, transferring one-carbon groups
GO:0071711	16515	27	3	1	323	1	1	false	0.08359133126935601	0.5015479876161361	5.9418321281112154E-40	basement membrane organization
GO:0005198	16515	612	3	1	11969	2	1	false	0.0996537456612829	0.5381302265709277	0.0	structural molecule activity
GO:0034446	16515	97	3	1	866	1	2	false	0.11200923787528988	0.5498635313877867	2.956497013724021E-131	substrate adhesion-dependent cell spreading
GO:0032989	16515	1057	3	1	7814	1	3	false	0.13527002815414413	0.5921151753576804	0.0	cellular component morphogenesis
GO:0005201	16515	131	3	1	919	1	2	false	0.1425462459194416	0.5921151753576804	9.180321674673437E-163	extracellular matrix structural constituent
GO:0006928	16515	2076	3	1	12841	1	1	false	0.1616696518957049	0.6235829430262904	0.0	movement of cell or subcellular component
GO:0022610	16515	1260	3	1	13878	2	1	false	0.173345270710722	0.6240429745585991	0.0	biological adhesion
GO:0040011	16515	1650	3	1	13878	2	1	false	0.22365837764041085	0.6554621848739489	0.0	locomotion
GO:0009887	16515	957	3	1	3945	1	2	false	0.24258555133069343	0.6554621848739489	0.0	animal organ morphogenesis
GO:0031589	16515	308	3	1	1255	1	1	false	0.245418326693309	0.6554621848739489	7.269762113801913E-303	cell-substrate adhesion
GO:0051674	16515	1451	3	1	5875	1	1	false	0.2469787234045152	0.6554621848739489	0.0	localization of cell
GO:0005604	16515	88	3	1	353	1	1	false	0.24929178470253113	0.6554621848739489	1.6583374288842044E-85	basement membrane
GO:0070831	16515	13	3	1	51	1	2	false	0.2549019607843135	0.6554621848739489	2.0996926965988165E-12	basement membrane assembly
GO:0048869	16515	3513	3	1	13027	1	2	false	0.269670683962033	0.6619189515431718	0.0	cellular developmental process
GO:0000904	16515	692	3	1	2048	1	2	false	0.33789062500004996	0.7933084239131607	0.0	cell morphogenesis involved in differentiation
GO:0048468	16515	1897	3	1	5006	1	3	false	0.3789452656821435	0.8291531900697232	0.0	cell development
GO:0032991	16515	4639	3	1	11845	1	1	false	0.3916420430583112	0.8291531900697232	0.0	protein-containing complex
GO:0022607	16515	2668	3	1	6683	1	2	false	0.3992219063298667	0.8291531900697232	0.0	cellular component assembly
GO:0044085	16515	2890	3	1	6683	1	1	false	0.43244052072595757	0.8350132626022114	0.0	cellular component biogenesis
GO:0016740	16515	2841	3	1	6357	1	1	false	0.4469089193007851	0.8350132626022114	0.0	transferase activity
GO:0009653	16515	2361	3	1	5265	1	2	false	0.448433048434521	0.8350132626022114	0.0	anatomical structure morphogenesis
GO:0016043	16515	6509	3	1	12854	1	2	false	0.5063793371695241	0.9114828069051434	0.0	cellular component organization
GO:0032502	16515	5265	3	1	13878	2	1	false	0.6148445949070811	0.9821183289247406	0.0	developmental process
GO:0005515	16515	5904	3	1	9221	1	1	false	0.6402776271612878	0.9821183289247406	0.0	protein binding
GO:0048513	16515	3125	3	1	4812	1	2	false	0.6494181213633105	0.9821183289247406	0.0	animal organ development
GO:0051179	16515	5875	3	1	13878	2	1	false	0.6674714852900016	0.9821183289247406	0.0	localization
GO:0003674	16515	11969	3	2	14589	2	1	false	0.6730667995212539	0.9821183289247406	0.0	molecular_function
GO:0048870	16515	1451	3	1	2148	1	3	false	0.675512104283355	0.9821183289247406	0.0	cell motility
GO:0032501	16515	6028	3	1	13878	2	1	false	0.6800651759953393	0.9821183289247406	0.0	multicellular organismal process
GO:0007275	16515	4343	3	1	6284	1	2	false	0.6911203055396322	0.9821183289247406	0.0	multicellular organism development
GO:0071840	16515	6683	3	1	13878	2	1	false	0.7312312569110183	0.9960317460319058	0.0	cellular component organization or biogenesis
GO:0003824	16515	6357	3	1	11969	2	1	false	0.7801742904959434	0.9960317460319058	0.0	catalytic activity
GO:0062023	16515	353	3	1	448	1	1	false	0.7879464285715161	0.9960317460319058	6.490318583199214E-100	collagen-containing extracellular matrix
GO:0048731	16515	4127	3	1	4812	1	2	false	0.8576475477984249	0.9960317460319058	0.0	system development
GO:0008152	16515	9406	3	1	13878	2	1	false	0.8961792902955413	0.9960317460319058	0.0	metabolic process
GO:0008150	16515	13878	3	2	14589	2	1	false	0.904901259129079	0.9960317460319058	0.0	biological_process
GO:0016477	16515	1315	3	1	1451	1	1	false	0.9062715368704692	0.9960317460319058	2.5941692467191015E-195	cell migration
GO:0000902	16515	960	3	1	1057	1	1	false	0.9082308420055522	0.9960317460319058	4.187268842637695E-140	cell morphogenesis
GO:0048856	16515	4812	3	1	5265	1	1	false	0.9139601139625344	0.9960317460319058	0.0	anatomical structure development
GO:0110165	16515	10934	3	1	11845	1	1	false	0.9230899113551975	0.9960317460319058	0.0	cellular anatomical entity
GO:0005488	16515	9221	3	1	11969	2	1	false	0.9473017807095734	0.9960317460319058	0.0	binding
GO:0030154	16515	3328	3	1	3513	1	1	false	0.9473384571602879	0.9960317460319058	6.4067112836E-314	cell differentiation
GO:0005575	16515	11845	3	1	14589	2	1	false	0.9646337806792729	0.9960317460319058	0.0	cellular_component
GO:0008168	16515	175	3	1	177	1	1	false	0.9887005649717618	0.9960317460319058	6.420133538778114E-5	methyltransferase activity
GO:0009987	16515	12841	3	1	13878	2	1	false	0.9944215179471909	0.9960317460319058	0.0	cellular process
GO:0007155	16515	1255	3	1	1260	1	1	false	0.9960317460319057	0.9960317460319058	3.808723211297523E-14	cell adhesion
GO:0000000	16515	14589	3	2	0	0	0	true	1.0	1.0	1.0	Gene Ontology
GO:0030198	16515	323	3	1	323	1	1	true	1.0	1.0	1.0	extracellular matrix organization
