## Supplementary File S3 for "PIGNON: A protein-protein interaction-guided functional enrichment analysis for quantitative proteomics": table-mcl2_cluster1165-Parent-Child-Union-Benjamini-Hochberg.txt

ID	Pop.total	Pop.term	Study.total	Study.term	Pop.family	Study.family	nparents	is.trivial	p	p.adjusted	p.min	name
GO:0000151	16515	276	3	2	10545	2	2	false	6.82636953690762E-4	0.08174212727563175	0.0	ubiquitin ligase complex
GO:0044322	16515	23	3	1	10934	1	2	false	0.002103530272552134	0.08174212727563175	3.39337453365239E-71	endoplasmic reticulum quality control compartment
GO:0044257	16515	735	3	3	4887	3	3	false	0.003390213148648226	0.08174212727563175	0.0	cellular protein catabolic process
GO:0044265	16515	1103	3	3	7226	3	3	false	0.0035483861869051187	0.08174212727563175	0.0	cellular macromolecule catabolic process
GO:0030163	16515	878	3	3	5628	3	3	false	0.0037858855752484688	0.08174212727563175	0.0	protein catabolic process
GO:0000835	16515	9	3	1	2078	1	4	false	0.004331087584216352	0.08174212727563175	5.110781255936357E-25	ER ubiquitin ligase complex
GO:0009057	16515	1319	3	3	8030	3	2	false	0.00442345500225202	0.08174212727563175	0.0	macromolecule catabolic process
GO:0000153	16515	15	3	1	6278	2	2	false	0.004773262906606234	0.08174212727563175	1.4336698283774514E-45	cytoplasmic ubiquitin ligase complex
GO:1901565	16515	1167	3	3	6503	3	2	false	0.005767059692258051	0.08778746420437256	0.0	organonitrogen compound catabolic process
GO:1901575	16515	1956	3	3	9133	3	2	false	0.009811659502345485	0.13441973518213315	0.0	organic substance catabolic process
GO:0044248	16515	2055	3	3	8923	3	2	false	0.012201537628395492	0.1519646050081984	0.0	cellular catabolic process
GO:0009056	16515	2357	3	3	9406	3	1	false	0.0157198857512837	0.17946869566048892	0.0	catabolic process
GO:0019787	16515	523	3	2	3955	2	2	false	0.01745778091535952	0.18397815272340418	0.0	ubiquitin-like protein transferase activity
GO:0006517	16515	29	3	1	3835	3	2	false	0.022520501721215495	0.20704994727040077	1.1572705986457215E-73	protein deglycosylation
GO:0070647	16515	1066	3	3	3764	3	1	false	0.022669702255883297	0.20704994727040077	0.0	protein modification by small protein conjugation or removal
GO:0016798	16515	90	3	1	3358	1	1	false	0.026801667659327406	0.22456184592102502	2.2248947571949868E-179	hydrolase activity, acting on glycosyl bonds
GO:0070936	16515	52	3	2	309	2	1	false	0.027865338544944707	0.22456184592102502	2.5445736473523254E-60	protein K48-linked ubiquitination
GO:0006508	16515	1639	3	3	5250	3	1	false	0.030388679435038275	0.23129161570001353	0.0	proteolysis
GO:0044390	16515	36	3	1	2163	3	1	false	0.04912657800793787	0.3365419526579919	4.3220694625675373E-79	ubiquitin-like protein conjugating enzyme binding
GO:0019899	16515	2163	3	3	5904	3	1	false	0.04913021206686013	0.3365419526579919	0.0	enzyme binding
GO:0044389	16515	301	3	2	2163	3	1	false	0.05258564939993899	0.34305876037103056	0.0	ubiquitin-like protein ligase binding
GO:1990381	16515	18	3	1	285	1	1	false	0.06315789473683686	0.3741895010350719	7.197888883506121E-29	ubiquitin-specific protease binding
GO:0005783	16515	543	3	1	8452	1	3	false	0.0642451490769298	0.3741895010350719	0.0	endoplasmic reticulum
GO:0051603	16515	680	3	3	1685	3	2	false	0.06555144543680091	0.3741895010350719	0.0	proteolysis involved in cellular protein catabolic process
GO:1902494	16515	1314	3	2	4639	2	1	false	0.08018718625754277	0.4293049420468017	0.0	catalytic complex
GO:0031224	16515	908	3	1	10934	1	2	false	0.08304371684683792	0.4293049420468017	0.0	intrinsic component of membrane
GO:0051783	16515	166	3	1	1962	1	2	false	0.08460754332309231	0.4293049420468017	3.067883589034152E-246	regulation of nuclear division
GO:0031300	16515	343	3	1	3573	1	2	false	0.09599776098505103	0.46970333053399965	0.0	intrinsic component of organelle membrane
GO:0051726	16515	1069	3	1	8439	1	2	false	0.1266737765141985	0.5582352724954339	0.0	regulation of cell cycle
GO:0007088	16515	149	3	1	1155	1	4	false	0.1290043290042738	0.5582352724954339	3.909033707654409E-192	regulation of mitotic nuclear division
GO:0009100	16515	339	3	1	7476	3	3	false	0.12997660225689098	0.5582352724954339	0.0	glycoprotein metabolic process
GO:0031227	16515	151	3	1	1135	1	2	false	0.13303964757712708	0.5582352724954339	1.4798430530110403E-192	intrinsic component of endoplasmic reticulum membrane
GO:0036503	16515	97	3	1	1393	2	3	false	0.13446543060108992	0.5582352724954339	3.2078409445405612E-152	ERAD pathway
GO:0043412	16515	3949	3	3	7606	3	1	false	0.13990516772355277	0.5611134339979956	0.0	macromolecule modification
GO:0034976	16515	281	3	1	1926	1	1	false	0.1458982346832778	0.5611134339979956	0.0	response to endoplasmic reticulum stress
GO:0032991	16515	4639	3	2	11845	2	1	false	0.15336337349872545	0.5611134339979956	0.0	protein-containing complex
GO:0042175	16515	976	3	1	6329	1	2	false	0.1542107757936786	0.5611134339979956	0.0	nuclear outer membrane-endoplasmic reticulum membrane network
GO:0061631	16515	41	3	1	506	2	2	false	0.15563730286075791	0.5611134339979956	2.385732683517739E-61	ubiquitin conjugating enzyme activity
GO:0043632	16515	602	3	3	1103	3	1	false	0.16221006103817986	0.5698148298007857	0.0	modification-dependent macromolecule catabolic process
GO:0007017	16515	896	3	1	12841	3	1	false	0.19507704564466383	0.6615507106932421	0.0	microtubule-based process
GO:0016740	16515	2841	3	2	6357	2	1	false	0.19968869270163794	0.6615507106932421	0.0	transferase activity
GO:0019538	16515	5250	3	3	8935	3	3	false	0.20281116678186983	0.6615507106932421	0.0	protein metabolic process
GO:0033043	16515	1180	3	1	5370	1	2	false	0.21973929236441067	0.6750171080249944	0.0	regulation of organelle organization
GO:0051128	16515	2242	3	1	10141	1	2	false	0.22108273345664592	0.6750171080249944	0.0	regulation of cellular component organization
GO:0098796	16515	1005	3	1	8532	2	2	false	0.2217209478914215	0.6750171080249944	0.0	membrane protein complex
GO:0140096	16515	3053	3	2	6357	2	1	false	0.23060845895344076	0.6855295004741881	0.0	catalytic activity, acting on a protein
GO:0048285	16515	1165	3	1	4814	1	1	false	0.2420024927300415	0.6855295004741881	0.0	organelle fission
GO:0043687	16515	342	3	1	3764	3	1	false	0.2486253111074718	0.6855295004741881	0.0	post-translational protein modification
GO:0005515	16515	5904	3	3	9221	3	1	false	0.26243731096287665	0.6855295004741881	0.0	protein binding
GO:1901698	16515	1008	3	1	3829	1	1	false	0.26325411334523957	0.6855295004741881	0.0	response to nitrogen compound
GO:0033554	16515	1926	3	1	6548	1	2	false	0.294135613927245	0.6855295004741881	0.0	cellular response to stress
GO:0044267	16515	4687	3	3	7022	3	2	false	0.29731027780032593	0.6855295004741881	0.0	cellular protein metabolic process
GO:0007010	16515	1441	3	1	4814	1	1	false	0.2993352721239803	0.6855295004741881	0.0	cytoskeleton organization
GO:0022402	16515	1438	3	1	12841	3	2	false	0.29975818989590775	0.6855295004741881	0.0	cell cycle process
GO:0005789	16515	960	3	1	3161	1	2	false	0.3037013603293256	0.6855295004741881	0.0	endoplasmic reticulum membrane
GO:1990234	16515	726	3	2	1314	2	1	false	0.3050805607432556	0.6855295004741881	0.0	transferase complex
GO:0008152	16515	9406	3	3	13878	3	1	false	0.311307534642788	0.6855295004741881	0.0	metabolic process
GO:0044237	16515	8863	3	3	13059	3	2	false	0.31258291817970607	0.6855295004741881	0.0	cellular metabolic process
GO:0010243	16515	931	3	1	2967	1	2	false	0.31378496798126876	0.6855295004741881	0.0	response to organonitrogen compound
GO:0012505	16515	3456	3	1	10934	1	3	false	0.31607828791008497	0.6855295004741881	0.0	endomembrane system
GO:1901135	16515	1073	3	1	8995	3	1	false	0.3169045562128576	0.6855295004741881	0.0	carbohydrate derivative metabolic process
GO:0070534	16515	54	3	1	309	2	1	false	0.3194426932290403	0.6855295004741881	1.106908101094752E-61	protein K63-linked ubiquitination
GO:0007049	16515	1553	3	1	12841	3	1	false	0.32073302055780645	0.6855295004741881	0.0	cell cycle
GO:1901564	16515	6170	3	3	9003	3	2	false	0.3218305584758921	0.6855295004741881	0.0	organonitrogen compound metabolic process
GO:0000209	16515	309	3	2	807	3	1	false	0.32735460288344187	0.6855295004741881	2.0409498993751335E-232	protein polyubiquitination
GO:0030433	16515	77	3	1	420	2	2	false	0.3334128878281474	0.6855295004741881	2.510811531711118E-86	ubiquitin-dependent ERAD pathway
GO:0036211	16515	3764	3	3	5415	3	2	false	0.3357746343202576	0.6855295004741881	0.0	protein modification process
GO:0031090	16515	3159	3	1	9284	1	2	false	0.3402628177536116	0.6855295004741881	0.0	organelle membrane
GO:0002020	16515	285	3	1	2163	3	1	false	0.3456264771724278	0.686243874965545	0.0	protease binding
GO:0015923	16515	27	3	1	74	1	1	false	0.36486486486486375	0.7140926640926619	8.513338093007651E-21	mannosidase activity
GO:0044260	16515	6589	3	3	9167	3	2	false	0.37129680139556126	0.7164459407210125	0.0	cellular macromolecule metabolic process
GO:0031301	16515	317	3	1	775	1	2	false	0.409032258064578	0.7782974910395443	6.900865278479719E-227	integral component of organelle membrane
GO:0061650	16515	129	3	1	523	2	1	false	0.4328256521835266	0.7929056187361864	3.2239330477825634E-126	ubiquitin-like protein conjugating enzyme activity
GO:0005773	16515	3678	3	1	8452	1	2	false	0.4351632749624206	0.7929056187361864	0.0	vacuole
GO:0030176	16515	144	3	1	324	1	2	false	0.4444444444443977	0.7929056187361864	4.871268737106598E-96	integral component of endoplasmic reticulum membrane
GO:0010564	16515	696	3	1	1553	1	2	false	0.44816484224120373	0.7929056187361864	0.0	regulation of cell cycle process
GO:0000226	16515	727	3	1	1603	1	2	false	0.4535246412975962	0.7929056187361864	0.0	microtubule cytoskeleton organization
GO:0004842	16515	423	3	2	901	3	2	false	0.45422364718958863	0.7929056187361864	1.1918074151240077E-269	ubiquitin-protein transferase activity
GO:0005488	16515	9221	3	3	11969	3	1	false	0.4572229480303556	0.7929056187361864	0.0	binding
GO:0007346	16515	635	3	1	1360	1	2	false	0.4669117647059298	0.7995863970589048	0.0	regulation of mitotic cell cycle
GO:0006950	16515	3575	3	1	7281	1	1	false	0.4910039829684965	0.8304635267491856	0.0	response to stress
GO:0071944	16515	5612	3	1	10934	1	1	false	0.5132613865040625	0.8527232652993142	0.0	cell periphery
GO:0006464	16515	3764	3	3	4687	3	2	false	0.5178402352245929	0.8527232652993142	0.0	cellular protein modification process
GO:0042221	16515	3829	3	1	7281	1	1	false	0.5258893009187912	0.8527232652993142	0.0	response to chemical
GO:0010498	16515	456	3	2	878	3	2	false	0.5290618799302315	0.8527232652993142	3.558302174652053E-263	proteasomal protein catabolic process
GO:0003824	16515	6357	3	2	11969	3	1	false	0.5466266953838821	0.8695184291892095	0.0	catalytic activity
GO:0003674	16515	11969	3	3	14589	3	1	false	0.5521759367843886	0.8695184291892095	0.0	molecular_function
GO:0046914	16515	976	3	1	1729	1	1	false	0.564488143435167	0.8788054051206576	0.0	transition metal ion binding
GO:0032446	16515	886	3	3	1066	3	1	false	0.573826786133918	0.8811180212635524	1.8746522401419E-209	protein modification by small protein conjugation
GO:0016020	16515	6329	3	1	10934	1	1	false	0.5788366563045235	0.8811180212635524	0.0	membrane
GO:0043170	16515	7606	3	3	8995	3	1	false	0.6045594349971944	0.9101257673684096	0.0	macromolecule metabolic process
GO:1904380	16515	16	3	1	26	1	2	false	0.6153846153846148	0.9101257673684096	1.8826240390380893E-7	endoplasmic reticulum mannose trimming
GO:0043169	16515	1836	3	1	2941	1	1	false	0.6242774566465132	0.9101257673684096	0.0	cation binding
GO:0036507	16515	20	3	1	32	1	2	false	0.6250000000000027	0.9101257673684096	4.428838398950101E-9	protein demannosylation
GO:0019941	16515	592	3	3	690	3	2	false	0.6311091087591161	0.9101257673684096	8.138613953273877E-122	modification-dependent protein catabolic process
GO:0000278	16515	993	3	1	1553	1	2	false	0.6394075981974756	0.9124879265943142	0.0	mitotic cell cycle
GO:0043167	16515	2941	3	1	9221	3	1	false	0.6841516008178558	0.9554139998018543	0.0	ion binding
GO:1903047	16515	993	3	1	1438	1	2	false	0.6905424200281071	0.9554139998018543	0.0	mitotic cell cycle process
GO:0006807	16515	8339	3	3	9406	3	1	false	0.6968018120303053	0.9554139998018543	0.0	nitrogen compound metabolic process
GO:0043161	16515	403	3	2	635	3	2	false	0.697382481607193	0.9554139998018543	2.8386962439804797E-180	proteasome-mediated ubiquitin-dependent protein catabolic process
GO:0061630	16515	247	3	1	515	2	2	false	0.7296815382871209	0.9593698089700008	4.067829884335649E-154	ubiquitin protein ligase activity
GO:0006996	16515	4814	3	1	6509	1	1	false	0.7395913350707962	0.9593698089700008	0.0	organelle organization
GO:0015924	16515	20	3	1	27	1	1	false	0.7407407407407403	0.9593698089700008	1.1260880826098149E-6	mannosyl-oligosaccharide mannosidase activity
GO:0016567	16515	807	3	3	886	3	1	false	0.7553969018455223	0.9593698089700008	4.584485883610353E-115	protein ubiquitination
GO:0008270	16515	738	3	1	976	1	1	false	0.7561475409839682	0.9593698089700008	1.1877757905648653E-234	zinc ion binding
GO:0005737	16515	6076	3	1	11683	2	2	false	0.7696903841589504	0.9593698089700008	0.0	cytoplasm
GO:0010033	16515	2958	3	1	3829	1	1	false	0.7725254635656792	0.9593698089700008	0.0	response to organic substance
GO:0016787	16515	3358	3	1	6357	2	1	false	0.7774784920661009	0.9593698089700008	0.0	hydrolase activity
GO:0005622	16515	10525	3	2	11845	2	1	false	0.7895315334192725	0.9593698089700008	0.0	intracellular
GO:0009987	16515	12841	3	3	13878	3	1	false	0.7921516040267216	0.9593698089700008	0.0	cellular process
GO:0044238	16515	8708	3	3	9406	3	1	false	0.7934676642863485	0.9593698089700008	0.0	primary metabolic process
GO:0043227	16515	7507	3	1	9283	1	1	false	0.808682537973074	0.9593698089700008	0.0	membrane-bounded organelle
GO:0031461	16515	155	3	1	276	2	1	false	0.8086956521740069	0.9593698089700008	1.3903744105371244E-81	cullin-RING ubiquitin ligase complex
GO:0043231	16515	7335	3	1	9029	1	2	false	0.812382323626683	0.9593698089700008	0.0	intracellular membrane-bounded organelle
GO:0004553	16515	74	3	1	90	1	1	false	0.8222222222222365	0.9593698089700008	4.658373048486639E-18	hydrolase activity, hydrolyzing O-glycosyl compounds
GO:0016021	16515	749	3	1	908	1	1	false	0.8248898678410735	0.9593698089700008	3.3519406952242996E-182	integral component of membrane
GO:0051716	16515	5952	3	1	13037	3	2	false	0.8395267692835545	0.9593698089700008	0.0	cellular response to stimulus
GO:0043226	16515	9283	3	1	10934	1	1	false	0.849003109566795	0.9593698089700008	0.0	organelle
GO:0071840	16515	6683	3	1	13878	3	1	false	0.8606764507703596	0.9593698089700008	0.0	cellular component organization or biogenesis
GO:0008150	16515	13878	3	3	14589	3	1	false	0.8607945342954457	0.9593698089700008	0.0	biological_process
GO:0031624	16515	31	3	1	36	1	1	false	0.8611111111111143	0.9593698089700008	2.6525761819879357E-6	ubiquitin conjugating enzyme binding
GO:0005886	16515	5537	3	1	6400	1	2	false	0.8651562500031486	0.9593698089700008	0.0	plasma membrane
GO:0071704	16515	8995	3	3	9406	3	1	false	0.874545178066278	0.9593698089700008	0.0	organic substance metabolic process
GO:0061659	16515	341	3	1	523	2	1	false	0.8793359852898963	0.9593698089700008	4.59558000573742E-146	ubiquitin-like protein ligase activity
GO:0016043	16515	6509	3	1	12854	3	2	false	0.8797525176564943	0.9593698089700008	0.0	cellular component organization
GO:0140014	16515	993	3	1	1122	1	2	false	0.8850267379677389	0.9593698089700008	3.7397162116333345E-173	mitotic nuclear division
GO:0050896	16515	7281	3	1	13878	3	1	false	0.8926121448533996	0.9593698089700008	0.0	response to stimulus
GO:0031625	16515	285	3	2	301	2	1	false	0.8963455149500738	0.9593698089700008	6.914283224319179E-27	ubiquitin protein ligase binding
GO:0005575	16515	11845	3	2	14589	3	1	false	0.9071973142816022	0.9634576128417015	0.0	cellular_component
GO:0046872	16515	1729	3	1	1836	1	1	false	0.9417211328980686	0.9827321663685625	1.6689959932889248E-176	metal ion binding
GO:0050794	16515	8239	3	1	12995	3	2	false	0.9509969671442356	0.9827321663685625	0.0	regulation of cellular process
GO:0050789	16515	8917	3	1	13878	3	2	false	0.9543376509749695	0.9827321663685625	0.0	regulation of biological process
GO:0000280	16515	1122	3	1	1165	1	1	false	0.9630901287558652	0.9827321663685625	1.861771880780646E-79	nuclear division
GO:0065007	16515	9584	3	1	13878	3	1	false	0.970392899401802	0.9827321663685625	0.0	biological regulation
GO:0006511	16515	587	3	3	592	3	1	false	0.9748333627873728	0.9827321663685625	1.6785235000588023E-12	ubiquitin-dependent protein catabolic process
GO:0043229	16515	9004	3	1	10673	2	2	false	0.9755589388768211	0.9827321663685625	0.0	intracellular organelle
GO:0110165	16515	10934	3	1	11845	2	1	false	0.9940908324389506	0.9940908324389506	0.0	cellular anatomical entity
GO:0000000	16515	14589	3	3	0	0	0	true	1.0	1.0	1.0	Gene Ontology
GO:0036508	16515	20	3	1	20	1	2	true	1.0	1.0	1.0	protein alpha-1,2-demannosylation
GO:0004559	16515	27	3	1	27	1	1	true	1.0	1.0	1.0	alpha-mannosidase activity
GO:0004571	16515	20	3	1	20	1	1	true	1.0	1.0	1.0	mannosyl-oligosaccharide 1,2-alpha-mannosidase activity
