## Supplementary File S3 for "PIGNON: A protein-protein interaction-guided functional enrichment analysis for quantitative proteomics": table-mcl2_cluster1166-Parent-Child-Union-Benjamini-Hochberg.txt

ID	Pop.total	Pop.term	Study.total	Study.term	Pop.family	Study.family	nparents	is.trivial	p	p.adjusted	p.min	name
GO:0006457	16515	213	3	2	12841	3	1	false	8.126216219764811E-4	0.1125592417061924	0.0	protein folding
GO:1905936	16515	3	3	1	3334	1	5	false	8.99820035993297E-4	0.1125592417061924	1.620486243093711E-10	regulation of germ cell proliferation
GO:0036093	16515	3	3	1	2532	1	3	false	0.0011848341232230779	0.1125592417061924	3.7006233322604823E-10	germ cell proliferation
GO:1905937	16515	3	3	1	1396	1	6	false	0.0021489971346704173	0.15311604584526722	2.21018613789794E-9	negative regulation of germ cell proliferation
GO:0043901	16515	16	3	1	5171	1	3	false	0.003094179075617322	0.1653132250579987	8.194367952179548E-47	negative regulation of multi-organism process
GO:0005783	16515	543	3	2	8452	2	3	false	0.0041203254998793855	0.1653132250579987	0.0	endoplasmic reticulum
GO:0043900	16515	39	3	1	9167	1	2	false	0.004254390749457187	0.1653132250579987	6.574728349620291E-109	regulation of multi-organism process
GO:0035627	16515	10	3	1	2155	1	2	false	0.004640371229698209	0.1653132250579987	1.7154277754853703E-27	ceramide transport
GO:0120009	16515	8	3	1	2118	2	2	false	0.007541807116547294	0.2010072714256368	1.0089300270334487E-22	intermembrane lipid transfer
GO:0007252	16515	15	3	1	1987	1	2	false	0.007549068948160795	0.2010072714256368	4.6402060523188804E-38	I-kappaB phosphorylation
GO:2000242	16515	45	3	1	5317	1	3	false	0.008463419221391297	0.2010072714256368	3.1908195637965546E-112	negative regulation of reproductive process
GO:0045454	16515	71	3	1	8389	1	2	false	0.008463464060026812	0.2010072714256368	2.987092922991715E-177	cell redox homeostasis
GO:2000241	16515	115	3	1	9228	1	2	false	0.012462071954880761	0.26334026334043015	6.14535858613399E-268	regulation of reproductive process
GO:0018126	16515	25	3	1	3764	2	1	false	0.01324137958299395	0.26334026334043015	6.82487951579383E-65	protein hydroxylation
GO:0006490	16515	20	3	1	1443	1	2	false	0.013860013860022639	0.26334026334043015	1.8123452920128554E-45	oligosaccharide-lipid intermediate biosynthetic process
GO:1902387	16515	7	3	1	413	1	2	false	0.016949152542373103	0.2931142606298273	2.588091997122431E-15	ceramide 1-phosphate binding
GO:0051187	16515	41	3	1	2345	1	2	false	0.017484008528796717	0.2931142606298273	3.1718910629439616E-89	cofactor catabolic process
GO:0016209	16515	78	3	1	11970	3	2	false	0.019423374905696605	0.30042918454934725	1.1799331428031769E-203	antioxidant activity
GO:0017001	16515	42	3	1	2097	1	2	false	0.020028612303289818	0.30042918454934725	6.607659965766258E-89	antibiotic catabolic process
GO:1990748	16515	101	3	1	12841	3	3	false	0.023412993717694508	0.32595630785136337	1.503434732109384E-255	cellular detoxification
GO:0098754	16515	112	3	1	13878	3	2	false	0.02401783321010046	0.32595630785136337	3.5472569958425475E-282	detoxification
GO:0015748	16515	82	3	1	2495	1	1	false	0.032865731462917006	0.42537313432833246	5.031686864014243E-156	organophosphate ester transport
GO:0046661	16515	150	3	1	4349	1	2	false	0.03449068751437654	0.42537313432833246	1.3410281529736746E-282	male sex differentiation
GO:0046625	16515	24	3	1	670	1	1	false	0.03582089552238589	0.42537313432833246	1.4058627229222463E-44	sphingolipid binding
GO:0097001	16515	15	3	1	380	1	2	false	0.03947368421052966	0.432689851470898	3.477796769963726E-27	ceramide binding
GO:0022417	16515	9	3	1	447	2	2	false	0.03990730430072062	0.432689851470898	5.523265095227834E-19	protein maturation by protein folding
GO:0045137	16515	195	3	1	4647	1	3	false	0.04196255648803716	0.432689851470898	0.0	development of primary sexual characteristics
GO:0042737	16515	106	3	1	2428	1	2	false	0.04365733113669011	0.432689851470898	1.7103175297653972E-188	drug catabolic process
GO:0120014	16515	19	3	1	420	1	3	false	0.045238095238086355	0.432689851470898	2.6474810175969702E-33	phospholipid transfer activity
GO:0018208	16515	54	3	1	1150	1	1	false	0.046956521739128176	0.432689851470898	4.3115049773402993E-94	peptidyl-proline modification
GO:0070085	16515	224	3	1	9406	2	1	false	0.04706451015999242	0.432689851470898	0.0	glycosylation
GO:0072593	16515	242	3	1	8863	2	1	false	0.0538665087525361	0.4797485935772747	0.0	reactive oxygen species metabolic process
GO:0008406	16515	190	3	1	3130	1	3	false	0.06070287539941909	0.5035367116237751	2.37475346809446E-310	gonad development
GO:0005319	16515	77	3	1	1260	1	2	false	0.0611111111111376	0.5035367116237751	2.9037964107714444E-125	lipid transporter activity
GO:1904813	16515	124	3	1	3948	2	2	false	0.06183784177835834	0.5035367116237751	1.1881592880031859E-238	ficolin-1-rich granule lumen
GO:0016684	16515	49	3	1	757	1	1	false	0.06472919418760595	0.5124394539852138	2.500184981651664E-78	oxidoreductase activity, acting on peroxide as acceptor
GO:0042743	16515	42	3	1	614	1	3	false	0.06840390879480211	0.513409768169169	4.653858783910392E-66	hydrogen peroxide metabolic process
GO:0051604	16515	246	3	1	6967	2	2	false	0.06937677276929671	0.513409768169169	0.0	protein maturation
GO:0097237	16515	214	3	1	3046	1	2	false	0.07025607353893891	0.513409768169169	0.0	cellular response to toxic substance
GO:0016757	16515	214	3	1	2841	1	1	false	0.0753255895812002	0.5244996549344353	0.0	transferase activity, transferring glycosyl groups
GO:0033218	16515	372	3	1	9221	2	1	false	0.07906205795980989	0.5244996549344353	0.0	amide binding
GO:0048608	16515	399	3	1	4990	1	3	false	0.0799599198397888	0.5244996549344353	0.0	reproductive structure development
GO:0051186	16515	395	3	1	8863	2	1	false	0.0871531650082741	0.5244996549344353	0.0	cofactor metabolic process
GO:0009100	16515	339	3	1	7476	2	3	false	0.08863982134103011	0.5244996549344353	0.0	glycoprotein metabolic process
GO:0061024	16515	1951	3	2	6509	2	1	false	0.0898111101987478	0.5244996549344353	0.0	membrane organization
GO:0051091	16515	522	3	1	5712	1	4	false	0.09138655462160414	0.5244996549344353	0.0	positive regulation of DNA-binding transcription factor activity
GO:0043062	16515	323	3	1	6509	2	1	false	0.09679194133567302	0.5244996549344353	0.0	extracellular structure organization
GO:0061458	16515	403	3	1	4127	1	1	false	0.0976496244244016	0.5244996549344353	0.0	reproductive system development
GO:0012505	16515	3456	3	2	10934	2	3	false	0.09988571158252003	0.5244996549344353	0.0	endomembrane system
GO:0051920	16515	8	3	1	80	1	2	false	0.10000000000000042	0.5244996549344353	3.4497584076401347E-11	peroxiredoxin activity
GO:0046624	16515	8	3	1	77	1	1	false	0.10389610389610353	0.5244996549344353	4.752383480411328E-11	sphingolipid transporter activity
GO:0007249	16515	262	3	1	2488	1	2	false	0.10530546623802467	0.5244996549344353	0.0	I-kappaB kinase/NF-kappaB signaling
GO:0043413	16515	215	3	1	3954	2	2	false	0.10580696476425785	0.5244996549344353	0.0	macromolecule glycosylation
GO:0008379	16515	5	3	1	47	1	2	false	0.10638297872340381	0.5244996549344353	6.519164060630673E-7	thioredoxin peroxidase activity
GO:0006486	16515	215	3	1	3808	2	3	false	0.10974642023827785	0.5244996549344353	0.0	protein glycosylation
GO:0006869	16515	277	3	1	2518	1	2	false	0.11000794281174245	0.5244996549344353	0.0	lipid transport
GO:0060205	16515	311	3	1	5414	2	3	false	0.11159755711316977	0.5244996549344353	0.0	cytoplasmic vesicle lumen
GO:0031983	16515	312	3	1	5425	2	2	false	0.11172545980947494	0.5244996549344353	0.0	vesicle lumen
GO:0010876	16515	314	3	1	2808	1	1	false	0.11182336182332525	0.5244996549344353	0.0	lipid localization
GO:0006979	16515	409	3	1	3575	1	1	false	0.11440559440541531	0.5244996549344353	0.0	response to oxidative stress
GO:0032504	16515	704	3	1	6150	1	2	false	0.11447154471559436	0.5244996549344353	0.0	multicellular organism reproduction
GO:0005790	16515	32	3	1	543	2	1	false	0.1144930786324419	0.5244996549344353	2.0473042083750942E-52	smooth endoplasmic reticulum
GO:1902389	16515	8	3	1	69	1	2	false	0.11594202898550673	0.5244996549344353	1.195964289497527E-10	ceramide 1-phosphate transport
GO:0009636	16515	467	3	1	3829	1	1	false	0.1219639592582154	0.5431207560717405	0.0	response to toxic substance
GO:0017144	16515	582	3	1	8863	2	1	false	0.1270273724357088	0.5463384925637034	0.0	drug metabolic process
GO:0005788	16515	279	3	1	4185	2	2	false	0.12890376035654816	0.5463384925637034	0.0	endoplasmic reticulum lumen
GO:0051241	16515	1010	3	1	7773	1	3	false	0.12993696127577806	0.5463384925637034	0.0	negative regulation of multicellular organismal process
GO:0031974	16515	3948	3	2	10934	2	1	false	0.13035444734853274	0.5463384925637034	0.0	membrane-enclosed lumen
GO:0009101	16515	278	3	1	4021	2	4	false	0.13351014140911532	0.5514549319072154	0.0	glycoprotein biosynthetic process
GO:0015711	16515	355	3	1	2603	1	2	false	0.1363810987320495	0.5541210509592539	0.0	organic anion transport
GO:0008285	16515	631	3	1	4571	1	3	false	0.1380441916424808	0.5541210509592539	0.0	negative regulation of cell population proliferation
GO:0008289	16515	670	3	1	9221	2	1	false	0.1400482629374338	0.5543577074606755	0.0	lipid binding
GO:0015914	16515	68	3	1	471	1	3	false	0.14437367303606552	0.5636506413051873	6.882148611013762E-84	phospholipid transport
GO:0097502	16515	33	3	1	224	1	1	false	0.14732142857142266	0.5638508017668596	2.8684099246915795E-40	mannosylation
GO:0000030	16515	24	3	1	161	1	2	false	0.14906832298136877	0.5638508017668596	4.097430725905858E-29	mannosyltransferase activity
GO:0051090	16515	647	3	1	4303	1	3	false	0.1503602138044959	0.5638508017668596	0.0	regulation of DNA-binding transcription factor activity
GO:0003006	16515	848	3	1	5486	1	2	false	0.15457528253737063	0.5721292925084497	0.0	developmental process involved in reproduction
GO:0101002	16515	124	3	1	775	1	1	false	0.16000000000001335	0.5846153846154334	2.66032229604069E-147	ficolin-1-rich granule
GO:0042127	16515	1354	3	1	8277	1	2	false	0.16358584027908812	0.5876288659793817	0.0	regulation of cell population proliferation
GO:0016999	16515	96	3	1	582	1	1	false	0.16494845360824748	0.5876288659793817	1.4776093607114728E-112	antibiotic metabolic process
GO:0042744	16515	24	3	1	139	1	4	false	0.1726618705036005	0.6075139888089647	1.8873980353606653E-27	hydrogen peroxide catabolic process
GO:0043233	16515	3948	3	2	9283	2	2	false	0.18084826883901392	0.6131969027041776	0.0	organelle lumen
GO:0051704	16515	905	3	1	13878	3	1	false	0.18316553312947192	0.6131969027041776	0.0	multi-organism process
GO:0019725	16515	841	3	1	12869	3	3	false	0.18353273727628747	0.6131969027041776	0.0	cellular homeostasis
GO:0140029	16515	848	3	1	12841	3	2	false	0.18533363143137765	0.6131969027041776	0.0	exocytic process
GO:0009059	16515	3643	3	2	8388	2	2	false	0.18859668200324106	0.6131969027041776	0.0	macromolecule biosynthetic process
GO:0048284	16515	909	3	1	4814	1	1	false	0.18882426256798787	0.6131969027041776	0.0	organelle fusion
GO:0005773	16515	3678	3	2	8452	2	2	false	0.1893379910104127	0.6131969027041776	0.0	vacuole
GO:0070013	16515	3948	3	2	9004	2	2	false	0.19223016287603462	0.6155684990974142	0.0	intracellular organelle lumen
GO:0044255	16515	922	3	1	8924	2	2	false	0.19596979747979448	0.6205710253526825	0.0	cellular lipid metabolic process
GO:0034645	16515	3359	3	2	7536	2	3	false	0.19863992803618946	0.6221140603331209	0.0	cellular macromolecule biosynthetic process
GO:0055114	16515	1051	3	1	9406	2	1	false	0.21099973175458142	0.6536404733701707	0.0	oxidation-reduction process
GO:0016491	16515	757	3	1	6524	2	2	false	0.2186182590433337	0.6699591809392484	0.0	oxidoreductase activity
GO:0006955	16515	1668	3	1	7504	1	2	false	0.2222814498935122	0.6730767704670251	0.0	immune response
GO:1901135	16515	1073	3	1	8995	2	1	false	0.22435892348900835	0.6730767704670251	0.0	carbohydrate derivative metabolic process
GO:0120016	16515	8	3	1	35	1	3	false	0.22857142857142917	0.6785714285714303	4.2488428276558786E-8	sphingolipid transfer activity
GO:0005623	16515	1465	3	1	11845	2	1	false	0.23207394738811127	0.681600765306115	0.0	cell
GO:0019511	16515	15	3	1	64	1	2	false	0.23437499999999747	0.681600765306115	6.268845722833025E-15	peptidyl-proline hydroxylation
GO:0006629	16515	1169	3	1	8996	2	2	false	0.24301972515317086	0.6821170189409927	0.0	lipid metabolic process
GO:0000003	16515	1253	3	1	13878	3	1	false	0.2471573889782242	0.6821170189409927	0.0	reproduction
GO:0022414	16515	1253	3	1	13878	3	2	false	0.2471573889782242	0.6821170189409927	0.0	reproductive process
GO:0005215	16515	1093	3	1	11969	3	1	false	0.24972054429638962	0.6821170189409927	0.0	transporter activity
GO:0005543	16515	409	3	1	1634	1	2	false	0.2503059975519952	0.6821170189409927	0.0	phospholipid binding
GO:1901137	16515	671	3	1	4911	2	2	false	0.2546198089747829	0.6821170189409927	0.0	carbohydrate derivative biosynthetic process
GO:0009058	16515	4757	3	2	9406	2	1	false	0.2557473975415584	0.6821170189409927	0.0	biosynthetic process
GO:0120013	16515	20	3	1	77	1	1	false	0.2597402597402586	0.6821170189409927	6.791288329182389E-19	lipid transfer activity
GO:0071944	16515	5612	3	2	10934	2	1	false	0.26341440040921293	0.6821170189409927	0.0	cell periphery
GO:0006488	16515	19	3	1	72	1	2	false	0.26388888888888906	0.6821170189409927	8.492254526445176E-18	dolichol-linked oligosaccharide biosynthetic process
GO:0001775	16515	1263	3	1	12841	3	1	false	0.26701847533669537	0.6821170189409927	0.0	cell activation
GO:0044249	16515	4600	3	2	8896	2	2	false	0.26735020078451593	0.6821170189409927	0.0	cellular biosynthetic process
GO:1901576	16515	4681	3	2	9027	2	2	false	0.2688720896889488	0.6821170189409927	0.0	organic substance biosynthetic process
GO:0043412	16515	3949	3	2	7606	2	1	false	0.2695310097224153	0.6821170189409927	0.0	macromolecule modification
GO:0005737	16515	6076	3	2	11683	2	2	false	0.27045341452748134	0.6821170189409927	0.0	cytoplasm
GO:0051239	16515	2782	3	1	10089	1	2	false	0.27574586182970434	0.6893646545742609	0.0	regulation of multicellular organismal process
GO:0007548	16515	241	3	1	848	1	1	false	0.2841981132074701	0.6958147375233048	5.007512246222941E-219	sex differentiation
GO:0042175	16515	976	3	1	6329	2	2	false	0.28466119975481663	0.6958147375233048	0.0	nuclear outer membrane-endoplasmic reticulum membrane network
GO:0140352	16515	1405	3	1	13247	3	2	false	0.285650260667462	0.6958147375233048	0.0	export from cell
GO:0016050	16515	1460	3	1	4814	1	1	false	0.3032820938934419	0.7273519974273764	0.0	vesicle organization
GO:0005789	16515	960	3	1	3161	1	2	false	0.3037013603293256	0.7273519974273764	0.0	endoplasmic reticulum membrane
GO:0008283	16515	1612	3	1	13878	3	1	false	0.309575980064994	0.7340527962767037	0.0	cell population proliferation
GO:0002263	16515	642	3	1	2060	1	3	false	0.311650485436776	0.7340527962767037	0.0	cell activation involved in immune response
GO:0006887	16515	848	3	1	2563	1	3	false	0.3308622707766385	0.7700276559199127	0.0	exocytosis
GO:0006487	16515	72	3	1	215	1	1	false	0.3348837209302202	0.7700276559199127	5.087642612320941E-59	protein N-linked glycosylation
GO:0016020	16515	6329	3	2	10934	2	1	false	0.3350295766107691	0.7700276559199127	0.0	membrane
GO:0006820	16515	484	3	1	1419	1	1	false	0.3410852713180359	0.7774618304408408	0.0	anion transport
GO:0019538	16515	5250	3	2	8935	2	3	false	0.34521954132159616	0.7774618304408408	0.0	protein metabolic process
GO:0140110	16515	1582	3	1	11969	3	1	false	0.3464479033894273	0.7774618304408408	0.0	transcription regulator activity
GO:0005548	16515	37	3	1	104	1	2	false	0.3557692307692218	0.7921424278845954	4.874051359099081E-29	phospholipid transporter activity
GO:0065008	16515	3583	3	1	9584	1	1	false	0.373852253754843	0.8259526536444205	0.0	regulation of biological quality
GO:1901566	16515	1676	3	1	7864	2	2	false	0.38084606050601877	0.827053941077054	0.0	organonitrogen compound biosynthetic process
GO:0043299	16515	502	3	1	1308	1	2	false	0.38379204892976326	0.827053941077054	0.0	leukocyte degranulation
GO:0051179	16515	5875	3	2	13878	3	1	false	0.38589105521049927	0.827053941077054	0.0	localization
GO:0035556	16515	2462	3	1	11378	2	2	false	0.38595850583595853	0.827053941077054	0.0	intracellular signal transduction
GO:0034774	16515	308	3	1	777	1	2	false	0.3963963963963512	0.8345862389201397	8.520039418807577E-226	secretory granule lumen
GO:0097708	16515	2016	3	1	9006	2	2	false	0.39761166070901616	0.8345862389201397	0.0	intracellular vesicle
GO:0030141	16515	775	3	1	3456	2	2	false	0.3982586964671544	0.8345862389201397	0.0	secretory granule
GO:0044093	16515	1894	3	1	11969	3	2	false	0.4035952457842888	0.8395959492592868	0.0	positive regulation of molecular function
GO:0044248	16515	2055	3	1	8923	2	2	false	0.40758748859335947	0.8409309418819224	0.0	cellular catabolic process
GO:0006906	16515	890	3	1	2170	1	3	false	0.4101382488476744	0.8409309418819224	0.0	vesicle fusion
GO:0019219	16515	2640	3	1	6350	1	4	false	0.4157480314960086	0.8463442069740175	0.0	regulation of nucleobase-containing compound metabolic process
GO:1902388	16515	8	3	1	19	1	3	false	0.4210526315789468	0.8510638297872328	1.3230663385462133E-5	ceramide 1-phosphate transfer activity
GO:0002252	16515	1079	3	1	2527	1	1	false	0.42698852394095627	0.8569840093181165	0.0	immune effector process
GO:0045321	16515	1132	3	1	2605	1	2	false	0.43454894433802654	0.8660590848694935	0.0	leukocyte activation
GO:0009056	16515	2357	3	1	9406	2	1	false	0.43839672506740646	0.867660185029242	0.0	catabolic process
GO:0044267	16515	4687	3	2	7022	2	2	false	0.4454894664174202	0.8756172270963087	0.0	cellular protein metabolic process
GO:0051252	16515	2375	3	1	5290	1	3	false	0.44896030245695573	0.8759079434722927	0.0	regulation of RNA metabolic process
GO:0002376	16515	2527	3	1	13878	3	1	false	0.45285703621140705	0.8759079434722927	0.0	immune system process
GO:0099503	16515	920	3	1	2016	1	1	false	0.45634920634892834	0.8759079434722927	0.0	secretory vesicle
GO:0070887	16515	2939	3	1	6418	1	2	false	0.4579308195697249	0.8759079434722927	0.0	cellular response to chemical stimulus
GO:0031982	16515	2029	3	1	7507	2	1	false	0.4675365608661711	0.8856391297176256	0.0	vesicle
GO:1901564	16515	6170	3	2	9003	2	2	false	0.4696492958551283	0.8856391297176256	0.0	organonitrogen compound metabolic process
GO:0071840	16515	6683	3	2	13878	3	1	false	0.47234086918273366	0.8856391297176256	0.0	cellular component organization or biogenesis
GO:0042592	16515	1707	3	1	3583	1	1	false	0.4764164108288804	0.887442333896934	0.0	homeostatic process
GO:0036211	16515	3764	3	2	5415	2	2	false	0.483133465065599	0.891046258635327	0.0	protein modification process
GO:0010468	16515	2644	3	1	5456	1	2	false	0.48460410557359895	0.891046258635327	0.0	regulation of gene expression
GO:0043168	16515	1438	3	1	2941	1	1	false	0.4889493369593451	0.8913129627135128	0.0	anion binding
GO:0006950	16515	3575	3	1	7281	1	1	false	0.4910039829684965	0.8913129627135128	0.0	response to stress
GO:0016043	16515	6509	3	2	12854	3	2	false	0.5095692309747943	0.9096060868747187	0.0	cellular component organization
GO:0006811	16515	1419	3	1	4702	2	1	false	0.5125426945629016	0.9096060868747187	0.0	ion transport
GO:0044260	16515	6589	3	2	9167	2	2	false	0.516613812783276	0.9096060868747187	0.0	cellular macromolecule metabolic process
GO:0018193	16515	1150	3	1	3764	2	1	false	0.5177622993381494	0.9096060868747187	0.0	peptidyl-amino acid modification
GO:0007283	16515	448	3	1	858	1	2	false	0.5221445221447325	0.9096060868747187	4.429377058526753E-257	spermatogenesis
GO:0042221	16515	3829	3	1	7281	1	1	false	0.5258893009187912	0.9096060868747187	0.0	response to chemical
GO:0003700	16515	1187	3	1	2246	1	3	false	0.5284951024046584	0.9096060868747187	0.0	DNA-binding transcription factor activity
GO:0046903	16515	1477	3	1	4702	2	1	false	0.5296167200087311	0.9096060868747187	0.0	secretion
GO:0120017	16515	8	3	1	15	1	2	false	0.5333333333333332	0.9096060868747187	1.5540015540015548E-4	ceramide transfer activity
GO:0002274	16515	604	3	1	1132	1	1	false	0.5335689045936902	0.9096060868747187	0.0	myeloid leukocyte activation
GO:0043167	16515	2941	3	1	9221	2	1	false	0.5361888512103605	0.9096060868747187	0.0	ion binding
GO:0003824	16515	6357	3	2	11969	3	1	false	0.5466266953838821	0.9109608508981619	0.0	catalytic activity
GO:0019953	16515	687	3	1	1253	1	2	false	0.5482841181164466	0.9109608508981619	0.0	sexual reproduction
GO:0003674	16515	11969	3	3	14589	3	1	false	0.5521759367843886	0.9109608508981619	0.0	molecular_function
GO:0031410	16515	2016	3	1	6076	2	2	false	0.5535415599922018	0.9109608508981619	0.0	cytoplasmic vesicle
GO:0048609	16515	698	3	1	1253	1	2	false	0.5570630486829465	0.9109608508981619	0.0	multicellular organismal reproductive process
GO:0004601	16515	45	3	1	80	1	2	false	0.5625000000000011	0.9109608508981619	1.7270972273433324E-23	peroxidase activity
GO:0006793	16515	3009	3	1	8863	2	1	false	0.563766767598372	0.9109608508981619	0.0	phosphorus metabolic process
GO:0031090	16515	3159	3	1	9284	2	2	false	0.5647710326371135	0.9109608508981619	0.0	organelle membrane
GO:0002366	16515	641	3	1	1133	1	2	false	0.5657546337157006	0.9109608508981619	0.0	leukocyte activation involved in immune response
GO:1901363	16515	3236	3	1	9221	2	1	false	0.5787433240352801	0.9176360614875597	0.0	heterocyclic compound binding
GO:0006355	16515	1873	3	1	3216	1	4	false	0.5824004975125974	0.9176360614875597	0.0	regulation of transcription, DNA-templated
GO:0065009	16515	3314	3	1	13061	3	2	false	0.5844247371006234	0.9176360614875597	0.0	regulation of molecular function
GO:0097159	16515	3307	3	1	9221	2	1	false	0.5886795937170134	0.9176360614875597	0.0	organic cyclic compound binding
GO:0046546	16515	129	3	1	215	1	2	false	0.5999999999999713	0.9176360614875597	2.5978758046442106E-62	development of primary male sexual characteristics
GO:0034654	16515	3033	3	1	4963	1	5	false	0.6111223050563478	0.9176360614875597	0.0	nucleobase-containing compound biosynthetic process
GO:0001067	16515	1507	3	1	2455	1	1	false	0.6138492871691265	0.9176360614875597	0.0	regulatory region nucleic acid binding
GO:0002443	16515	689	3	1	1079	1	1	false	0.6385542168672046	0.9176360614875597	1.0361788699599989E-305	leukocyte mediated immunity
GO:0044703	16515	843	3	1	1312	1	2	false	0.6425304878047864	0.9176360614875597	0.0	multi-organism reproductive process
GO:0006464	16515	3764	3	2	4687	2	2	false	0.644891414680917	0.9176360614875597	0.0	cellular protein modification process
GO:0048513	16515	3125	3	1	4812	1	2	false	0.6494181213633105	0.9176360614875597	0.0	animal organ development
GO:0043227	16515	7507	3	2	9283	2	1	false	0.6539507789273495	0.9176360614875597	0.0	membrane-bounded organelle
GO:0043231	16515	7335	3	2	9029	2	2	false	0.6599481570113728	0.9176360614875597	0.0	intracellular membrane-bounded organelle
GO:0051234	16515	4792	3	2	5875	2	1	false	0.6652749440408866	0.9176360614875597	0.0	establishment of localization
GO:0031323	16515	4758	3	1	11275	2	3	false	0.6659325087964487	0.9176360614875597	0.0	regulation of cellular metabolic process
GO:2001141	16515	2128	3	1	3182	1	4	false	0.6687617850414639	0.9176360614875597	0.0	regulation of RNA biosynthetic process
GO:0019222	16515	5105	3	1	11880	2	2	false	0.6747942851431983	0.9176360614875597	0.0	regulation of metabolic process
GO:0009889	16515	2875	3	1	6647	2	2	false	0.6780101359163686	0.9176360614875597	0.0	regulation of biosynthetic process
GO:0008584	16515	129	3	1	190	1	2	false	0.6789473684210657	0.9176360614875597	2.608342719434987E-51	male gonad development
GO:0031326	16515	2783	3	1	6367	2	3	false	0.6831794635377593	0.9176360614875597	0.0	regulation of cellular biosynthetic process
GO:0048523	16515	4164	3	1	12864	3	3	false	0.6906991022846116	0.9176360614875597	0.0	negative regulation of cellular process
GO:0007275	16515	4343	3	1	6284	1	2	false	0.6911203055396322	0.9176360614875597	0.0	multicellular organism development
GO:0016740	16515	2841	3	1	6357	2	1	false	0.6941291458980873	0.9176360614875597	0.0	transferase activity
GO:0016192	16515	2128	3	1	4702	2	1	false	0.7003767897911768	0.9176360614875597	0.0	vesicle-mediated transport
GO:0006468	16515	1849	3	1	4070	2	2	false	0.702272168724123	0.9176360614875597	0.0	protein phosphorylation
GO:0048519	16515	4686	3	1	13878	3	2	false	0.7094629446470648	0.9176360614875597	0.0	negative regulation of biological process
GO:0002275	16515	511	3	1	720	1	2	false	0.7097222222221098	0.9176360614875597	1.3157014001705533E-187	myeloid cell activation involved in immune response
GO:0043229	16515	9004	3	2	10673	2	2	false	0.711689257491939	0.9176360614875597	0.0	intracellular organelle
GO:0071705	16515	2183	3	1	4702	2	1	false	0.7130468362829236	0.9176360614875597	0.0	nitrogen compound transport
GO:0043170	16515	7606	3	2	8995	2	1	false	0.7149925038066675	0.9176360614875597	0.0	macromolecule metabolic process
GO:0043226	16515	9283	3	2	10934	2	1	false	0.7207945543817764	0.9176360614875597	0.0	organelle
GO:0033036	16515	2808	3	1	5875	2	1	false	0.7275140503814528	0.9176360614875597	0.0	macromolecule localization
GO:0090304	16515	3833	3	1	8019	2	2	false	0.727536443673468	0.9176360614875597	0.0	nucleic acid metabolic process
GO:0010467	16515	3646	3	1	7606	2	1	false	0.7289651427426351	0.9176360614875597	0.0	gene expression
GO:0016758	16515	156	3	1	214	1	1	false	0.728971962616855	0.9176360614875597	8.138786832039993E-54	transferase activity, transferring hexosyl groups
GO:0018401	16515	11	3	1	15	1	1	false	0.7333333333333318	0.9176360614875597	7.326007326007312E-4	peptidyl-proline hydroxylation to 4-hydroxy-L-proline
GO:0010556	16515	2677	3	1	5514	2	3	false	0.7353262881621496	0.9176360614875597	0.0	regulation of macromolecule biosynthetic process
GO:0007165	16515	4610	3	1	12851	3	5	false	0.736323000312838	0.9176360614875597	0.0	signal transduction
GO:0006351	16515	2161	3	1	4421	2	3	false	0.7387346078618655	0.9176360614875597	0.0	transcription, DNA-templated
GO:0016310	16515	2217	3	1	2991	1	1	false	0.7412236710138105	0.9176360614875597	0.0	phosphorylation
GO:0061025	16515	959	3	1	1951	2	1	false	0.7415994427572395	0.9176360614875597	0.0	membrane fusion
GO:0003676	16515	2455	3	1	3307	1	2	false	0.7423646809805463	0.9176360614875597	0.0	nucleic acid binding
GO:0006139	16515	4384	3	1	8848	2	5	false	0.7454870225968521	0.9176360614875597	0.0	nucleobase-containing compound metabolic process
GO:0023052	16515	5095	3	1	13878	3	1	false	0.746549279549942	0.9176360614875597	0.0	signaling
GO:0005886	16515	5537	3	2	6400	2	2	false	0.7484771057987615	0.9176360614875597	0.0	plasma membrane
GO:0007276	16515	580	3	1	773	1	2	false	0.7503234152650463	0.9176360614875597	6.572703527412539E-188	gamete generation
GO:0002444	16515	519	3	1	689	1	1	false	0.7532656023224126	0.9176360614875597	1.8541720097934E-166	myeloid leukocyte mediated immunity
GO:0008152	16515	9406	3	2	13878	3	1	false	0.7554272586716739	0.9176360614875597	0.0	metabolic process
GO:0044237	16515	8863	3	2	13059	3	2	false	0.7566404482605247	0.9176360614875597	0.0	cellular metabolic process
GO:0032774	16515	2371	3	1	4657	2	3	false	0.759096438354022	0.9176360614875597	0.0	RNA biosynthetic process
GO:0046483	16515	4528	3	1	8863	2	1	false	0.7607976104526049	0.9176360614875597	0.0	heterocycle metabolic process
GO:0051171	16515	4412	3	1	8635	2	2	false	0.7608530071714643	0.9176360614875597	0.0	regulation of nitrogen compound metabolic process
GO:0032502	16515	5265	3	1	13878	3	1	false	0.7609849240888042	0.9176360614875597	0.0	developmental process
GO:0048518	16515	5275	3	1	13878	3	2	false	0.76181656941211	0.9176360614875597	0.0	positive regulation of biological process
GO:0080090	16515	4581	3	1	8908	2	2	false	0.7640816350638184	0.9176360614875597	0.0	regulation of primary metabolic process
GO:0006725	16515	4570	3	1	8863	2	1	false	0.7654107500091167	0.9176360614875597	0.0	cellular aromatic compound metabolic process
GO:0003677	16515	1911	3	1	2455	1	1	false	0.778411405295452	0.9176360614875597	0.0	DNA binding
GO:0071702	16515	2495	3	1	4702	2	1	false	0.7797403395991394	0.9176360614875597	0.0	organic substance transport
GO:1901360	16515	4777	3	1	8995	2	1	false	0.7801349871535947	0.9176360614875597	0.0	organic cyclic compound metabolic process
GO:0007154	16515	5113	3	1	12841	3	1	false	0.7820596415246779	0.9176360614875597	0.0	cell communication
GO:0018130	16515	3081	3	1	5741	2	2	false	0.7853650039743705	0.9176360614875597	0.0	heterocycle biosynthetic process
GO:0006807	16515	8339	3	2	9406	2	1	false	0.7859810771650153	0.9176360614875597	0.0	nitrogen compound metabolic process
GO:0019438	16515	3096	3	1	5759	2	2	false	0.7862232459601859	0.9176360614875597	0.0	aromatic compound biosynthetic process
GO:0043565	16515	1505	3	1	1911	1	1	false	0.7875457875451017	0.9176360614875597	0.0	sequence-specific DNA binding
GO:0044212	16515	1506	3	1	1912	1	2	false	0.7876569037650526	0.9176360614875597	0.0	transcription regulatory region DNA binding
GO:0005622	16515	10525	3	2	11845	2	1	false	0.7895315334192725	0.9176360614875597	0.0	intracellular
GO:0009987	16515	12841	3	3	13878	3	1	false	0.7921516040267216	0.9176360614875597	0.0	cellular process
GO:0036230	16515	479	3	1	604	1	1	false	0.7930463576161212	0.9176360614875597	4.42232868641949E-133	granulocyte activation
GO:1901362	16515	3230	3	1	5889	2	2	false	0.7961719459448364	0.9176360614875597	0.0	organic cyclic compound biosynthetic process
GO:0034641	16515	5039	3	1	9147	2	2	false	0.798328159552171	0.9176360614875597	0.0	cellular nitrogen compound metabolic process
GO:0003690	16515	1527	3	1	1911	1	1	false	0.7990580847709637	0.9176360614875597	0.0	double-stranded DNA binding
GO:0048232	16515	465	3	1	580	1	1	false	0.8017241379312364	0.9176360614875597	8.698010733899691E-125	male gamete generation
GO:0051092	16515	422	3	1	522	1	1	false	0.8084291187740568	0.9216091954024247	4.084519624344724E-110	positive regulation of NF-kappaB transcription factor activity
GO:0032501	16515	6028	3	1	13878	3	1	false	0.8190509873980014	0.9299981331013163	0.0	multicellular organismal process
GO:0060255	16515	4602	3	1	7947	2	2	false	0.8228624567333991	0.9306182546389633	0.0	regulation of macromolecule metabolic process
GO:0051716	16515	5952	3	1	13037	3	2	false	0.8395267692835545	0.9457119733036088	0.0	cellular response to stimulus
GO:0110165	16515	10934	3	2	11845	2	1	false	0.8520889902826382	0.947197842178712	0.0	cellular anatomical entity
GO:0044238	16515	8708	3	2	9406	2	1	false	0.8570836107254336	0.947197842178712	0.0	primary metabolic process
GO:0048731	16515	4127	3	1	4812	1	2	false	0.8576475477984249	0.947197842178712	0.0	system development
GO:0016070	16515	3298	3	1	3833	1	1	false	0.8604226454472057	0.947197842178712	0.0	RNA metabolic process
GO:0008150	16515	13878	3	3	14589	3	1	false	0.8607945342954457	0.947197842178712	0.0	biological_process
GO:2000112	16515	2359	3	1	3737	2	3	false	0.8640894429714974	0.947197842178712	0.0	regulation of cellular macromolecule biosynthetic process
GO:0005488	16515	9221	3	2	11969	3	1	false	0.8660900684948571	0.947197842178712	0.0	binding
GO:0044271	16515	3707	3	1	5830	2	2	false	0.8674338133636625	0.947197842178712	0.0	cellular nitrogen compound biosynthetic process
GO:0045055	16515	744	3	1	848	1	1	false	0.877358490565866	0.9538603819458416	2.0969965795055626E-136	regulated exocytosis
GO:0002283	16515	465	3	1	521	1	2	false	0.8925143953935475	0.9538603819458416	1.0986135721444786E-76	neutrophil activation involved in immune response
GO:0050896	16515	7281	3	1	13878	3	1	false	0.8926121448533996	0.9538603819458416	0.0	response to stimulus
GO:0042886	16515	1950	3	1	2183	1	1	false	0.8932661475035535	0.9538603819458416	3.676E-321	amide transport
GO:1903506	16515	2128	3	1	2359	1	2	false	0.9020771513364592	0.9538603819458416	0.0	regulation of nucleic acid-templated transcription
GO:0032940	16515	1368	3	1	1513	1	2	false	0.9041639127564974	0.9538603819458416	8.433213512315943E-207	secretion by cell
GO:0043312	16515	464	3	1	513	1	3	false	0.9044834307991875	0.9538603819458416	1.0396254784149285E-69	neutrophil degranulation
GO:0005575	16515	11845	3	2	14589	3	1	false	0.9071973142816022	0.9538603819458416	0.0	cellular_component
GO:0090174	16515	890	3	1	977	1	2	false	0.9109518935511326	0.9538603819458416	8.266259420119767E-127	organelle membrane fusion
GO:0048856	16515	4812	3	1	5265	1	1	false	0.9139601139625344	0.9538603819458416	0.0	anatomical structure development
GO:0071704	16515	8995	3	2	9406	2	1	false	0.9145138279251911	0.9538603819458416	0.0	organic substance metabolic process
GO:0002446	16515	475	3	1	519	1	1	false	0.9152215799612768	0.9538603819458416	5.914689965897923E-65	neutrophil mediated immunity
GO:0000976	16515	1415	3	1	1543	1	2	false	0.9170447180812652	0.9538603819458416	6.742013886341853E-191	transcription regulatory region sequence-specific DNA binding
GO:0098869	16515	93	3	1	101	1	1	false	0.9207920792079217	0.9542754275427553	4.948156798009796E-12	cellular oxidant detoxification
GO:1990837	16515	1457	3	1	1567	1	2	false	0.9298021697513784	0.959140153329757	2.7858462114274706E-172	sequence-specific double-stranded DNA binding
GO:0006996	16515	4814	3	1	6509	2	1	false	0.9322169209555884	0.959140153329757	0.0	organelle organization
GO:0050794	16515	8239	3	1	12995	3	2	false	0.9509969671442356	0.9713793947423798	0.0	regulation of cellular process
GO:0099500	16515	848	3	1	890	1	2	false	0.9528089887645222	0.9713793947423798	5.0133519213091185E-73	vesicle fusion to plasma membrane
GO:0050789	16515	8917	3	1	13878	3	2	false	0.9543376509749695	0.9713793947423798	0.0	regulation of biological process
GO:0006810	16515	4702	3	2	4792	2	1	false	0.9627862864732899	0.9764914293412371	1.9528703698435357E-193	transport
GO:0065007	16515	9584	3	1	13878	3	1	false	0.970392899401802	0.9807162281188425	0.0	biological regulation
GO:0042119	16515	475	3	1	479	1	1	false	0.9916492693109207	0.994938844369091	4.616602686116495E-10	neutrophil activation
GO:0006796	16515	2991	3	1	3009	1	1	false	0.9940179461596822	0.994938844369091	1.6476590431454356E-47	phosphate-containing compound metabolic process
GO:0097659	16515	2359	3	1	2371	1	1	false	0.9949388443690911	0.994938844369091	1.5605119001577283E-32	nucleic acid-templated transcription
GO:0000000	16515	14589	3	3	0	0	0	true	1.0	1.0	1.0	Gene Ontology
GO:2000254	16515	3	3	1	3	1	2	true	1.0	1.0	1.0	regulation of male germ cell proliferation
GO:2000255	16515	3	3	1	3	1	3	true	1.0	1.0	1.0	negative regulation of male germ cell proliferation
GO:0002176	16515	3	3	1	3	1	1	true	1.0	1.0	1.0	male germ cell proliferation
GO:0030198	16515	323	3	1	323	1	1	true	1.0	1.0	1.0	extracellular matrix organization
