## Supplementary File S3 for "PIGNON: A protein-protein interaction-guided functional enrichment analysis for quantitative proteomics": table-mcl2_cluster1167-Parent-Child-Union-Benjamini-Hochberg.txt

ID	Pop.total	Pop.term	Study.total	Study.term	Pop.family	Study.family	nparents	is.trivial	p	p.adjusted	p.min	name
GO:0046470	16515	71	3	1	6259	1	2	false	0.011343665122197822	0.6887172076499126	3.555413193339281E-168	phosphatidylcholine metabolic process
GO:0006575	16515	152	3	1	9147	1	2	false	0.01661747020869803	0.6887172076499126	0.0	cellular modified amino acid metabolic process
GO:0016413	16515	3	3	1	125	1	2	false	0.023999999999999456	0.6887172076499126	3.1471282454758027E-6	O-acetyltransferase activity
GO:0045017	16515	227	3	1	4759	1	3	false	0.04769909644896351	0.6887172076499126	0.0	glycerolipid biosynthetic process
GO:0008654	16515	240	3	1	4756	1	4	false	0.05046257359129524	0.6887172076499126	0.0	phospholipid biosynthetic process
GO:0006658	16515	24	3	1	448	1	2	false	0.053571428571429186	0.6887172076499126	2.7189088852237134E-40	phosphatidylserine metabolic process
GO:0060205	16515	311	3	1	5414	1	3	false	0.057443664573323054	0.6887172076499126	0.0	cytoplasmic vesicle lumen
GO:0031983	16515	312	3	1	5425	1	2	false	0.05751152073716004	0.6887172076499126	0.0	vesicle lumen
GO:0046471	16515	25	3	1	322	1	1	false	0.0776397515527913	0.6887172076499126	8.119742135067846E-38	phosphatidylglycerol metabolic process
GO:0071617	16515	15	3	1	178	1	1	false	0.08426966292135225	0.6887172076499126	4.20376527186098E-22	lysophospholipid acyltransferase activity
GO:0044255	16515	922	3	1	8924	1	2	false	0.10331689825161527	0.6887172076499126	0.0	cellular lipid metabolic process
GO:0016746	16515	296	3	1	2841	1	1	false	0.10418866596279353	0.6887172076499126	0.0	transferase activity, transferring acyl groups
GO:0019637	16515	1008	3	1	9042	1	2	false	0.11147976111406734	0.6887172076499126	0.0	organophosphate metabolic process
GO:0046473	16515	36	3	1	322	1	1	false	0.11180124223601955	0.6887172076499126	1.4808140106253064E-48	phosphatidic acid metabolic process
GO:0006644	16515	380	3	1	3365	1	3	false	0.11292719167916948	0.6887172076499126	0.0	phospholipid metabolic process
GO:0031091	16515	89	3	1	775	1	1	false	0.11483870967742756	0.6887172076499126	2.2539452760909514E-119	platelet alpha granule
GO:0008610	16515	616	3	1	5059	1	2	false	0.12176319430752042	0.6887172076499126	0.0	lipid biosynthetic process
GO:0090407	16515	624	3	1	4895	1	2	false	0.12747701736494838	0.6887172076499126	0.0	organophosphate biosynthetic process
GO:0140029	16515	848	3	1	12841	2	2	false	0.12772066499353327	0.6887172076499126	0.0	exocytic process
GO:0006629	16515	1169	3	1	8996	1	2	false	0.1299466429528137	0.6887172076499126	0.0	lipid metabolic process
GO:0005737	16515	6076	3	3	11683	3	2	false	0.14063299716086664	0.7098617951929459	0.0	cytoplasm
GO:0047184	16515	5	3	1	31	1	1	false	0.16129032258064474	0.7106330197631203	5.885434139049278E-6	1-acylglycerophosphocholine O-acyltransferase activity
GO:0002576	16515	123	3	1	744	1	1	false	0.16532258064517066	0.7106330197631203	3.3346792289972616E-144	platelet degranulation
GO:0006654	16515	35	3	1	206	1	2	false	0.16990291262136512	0.7106330197631203	2.289957382336261E-40	phosphatidic acid biosynthetic process
GO:0008374	16515	31	3	1	178	1	1	false	0.17415730337079505	0.7106330197631203	2.277875838844542E-35	O-acyltransferase activity
GO:0005215	16515	1093	3	1	11969	2	1	false	0.1743062123947276	0.7106330197631203	0.0	transporter activity
GO:0048284	16515	909	3	1	4814	1	1	false	0.18882426256798787	0.7288259193665138	0.0	organelle fusion
GO:0016020	16515	6329	3	3	10934	3	1	false	0.19390158536551774	0.7288259193665138	0.0	membrane
GO:0031093	16515	66	3	1	331	1	2	false	0.19939577039272544	0.7288259193665138	2.8063176019069194E-71	platelet alpha granule lumen
GO:0012505	16515	3456	3	2	10934	3	3	false	0.2365387213172759	0.8357701486543748	0.0	endomembrane system
GO:0022610	16515	1260	3	1	13878	3	1	false	0.24840904693537902	0.8369101753049691	0.0	biological adhesion
GO:0031090	16515	3159	3	2	9284	3	2	false	0.26852274391750014	0.8369101753049691	0.0	organelle membrane
GO:0031975	16515	1126	3	1	10934	3	1	false	0.27824387067060974	0.8369101753049691	0.0	envelope
GO:0019866	16515	497	3	1	3303	2	2	false	0.2783362517743668	0.8369101753049691	0.0	organelle inner membrane
GO:0140352	16515	1405	3	1	13247	3	2	false	0.285650260667462	0.8369101753049691	0.0	export from cell
GO:0036152	16515	21	3	1	71	1	1	false	0.29577464788732616	0.8369101753049691	1.8270708961531386E-18	phosphatidylethanolamine acyl-chain remodeling
GO:0061024	16515	1951	3	1	6509	1	1	false	0.2997388231671678	0.8369101753049691	0.0	membrane organization
GO:0016050	16515	1460	3	1	4814	1	1	false	0.3032820938934419	0.8369101753049691	0.0	vesicle organization
GO:0036151	16515	23	3	1	71	1	1	false	0.32394366197183355	0.8369101753049691	3.773460707973446E-19	phosphatidylcholine acyl-chain remodeling
GO:0031967	16515	1126	3	1	9029	3	3	false	0.3294418841634581	0.8369101753049691	0.0	organelle envelope
GO:0006887	16515	848	3	1	2563	1	3	false	0.3308622707766385	0.8369101753049691	0.0	exocytosis
GO:0005739	16515	1076	3	1	8452	3	2	false	0.3353978116877062	0.8369101753049691	0.0	mitochondrion
GO:0006793	16515	3009	3	1	8863	1	1	false	0.33950129752937425	0.8369101753049691	0.0	phosphorus metabolic process
GO:0031966	16515	666	3	1	3192	2	2	false	0.37381156589356423	0.8602898550724652	0.0	mitochondrial membrane
GO:0051179	16515	5875	3	2	13878	3	1	false	0.38589105521049927	0.8602898550724652	0.0	localization
GO:0042175	16515	976	3	1	6329	3	2	false	0.3950090216353095	0.8602898550724652	0.0	nuclear outer membrane-endoplasmic reticulum membrane network
GO:0034774	16515	308	3	1	777	1	2	false	0.3963963963963512	0.8602898550724652	8.520039418807577E-226	secretory granule lumen
GO:0030141	16515	775	3	1	3456	2	2	false	0.3982586964671544	0.8602898550724652	0.0	secretory granule
GO:0005773	16515	3678	3	2	8452	3	2	false	0.4032787174215748	0.8602898550724652	0.0	vacuole
GO:0006906	16515	890	3	1	2170	1	3	false	0.4101382488476744	0.8602898550724652	0.0	vesicle fusion
GO:0046486	16515	395	3	1	922	1	1	false	0.4284164859003147	0.8602898550724652	1.3937572883699088E-272	glycerolipid metabolic process
GO:0016740	16515	2841	3	1	6357	1	1	false	0.4469089193007851	0.8602898550724652	0.0	transferase activity
GO:0099503	16515	920	3	1	2016	1	1	false	0.45634920634892834	0.8602898550724652	0.0	secretory vesicle
GO:0005740	16515	703	3	1	1492	1	2	false	0.47117962466469165	0.8602898550724652	0.0	mitochondrial envelope
GO:0061025	16515	959	3	1	1951	1	1	false	0.49154279856490213	0.8602898550724652	0.0	membrane fusion
GO:0009058	16515	4757	3	1	9406	1	1	false	0.5057410163721884	0.8602898550724652	0.0	biosynthetic process
GO:0055085	16515	1399	3	1	4702	2	1	false	0.5065845244466501	0.8602898550724652	0.0	transmembrane transport
GO:0005789	16515	960	3	1	3161	2	2	false	0.5152351242787352	0.8602898550724652	0.0	endoplasmic reticulum membrane
GO:0044249	16515	4600	3	1	8896	1	2	false	0.5170863309352786	0.8602898550724652	0.0	cellular biosynthetic process
GO:1901576	16515	4681	3	1	9027	1	2	false	0.518555444775452	0.8602898550724652	0.0	organic substance biosynthetic process
GO:0071944	16515	5612	3	2	10934	3	1	false	0.5198892337374575	0.8602898550724652	0.0	cell periphery
GO:0043227	16515	7507	3	3	9283	3	1	false	0.5288116146810081	0.8602898550724652	0.0	membrane-bounded organelle
GO:0046903	16515	1477	3	1	4702	2	1	false	0.5296167200087311	0.8602898550724652	0.0	secretion
GO:0097708	16515	2016	3	1	9006	3	2	false	0.5324867042445691	0.8602898550724652	0.0	intracellular vesicle
GO:0005575	16515	11845	3	3	14589	3	1	false	0.5351899274240102	0.8602898550724652	0.0	cellular_component
GO:0043231	16515	7335	3	3	9029	3	2	false	0.5361027844626287	0.8602898550724652	0.0	intracellular membrane-bounded organelle
GO:0016407	16515	97	3	1	178	1	1	false	0.5449438202247482	0.8602898550724652	8.943535539092454E-53	acetyltransferase activity
GO:0046474	16515	205	3	1	367	1	3	false	0.5585831062670453	0.8602898550724652	9.913361938054178E-109	glycerophospholipid biosynthetic process
GO:0036148	16515	14	3	1	25	1	1	false	0.5600000000000009	0.8602898550724652	2.243460313187062E-7	phosphatidylglycerol acyl-chain remodeling
GO:0043229	16515	9004	3	3	10673	3	2	false	0.600377349441901	0.8885659186724811	0.0	intracellular organelle
GO:0016747	16515	178	3	1	296	1	1	false	0.6013513513512682	0.8885659186724811	7.57658746519481E-86	transferase activity, transferring acyl groups other than amino-acyl groups
GO:0031982	16515	2029	3	1	7507	3	1	false	0.6114897011743677	0.8885659186724811	0.0	vesicle
GO:0043226	16515	9283	3	3	10934	3	1	false	0.6119369062555766	0.8885659186724811	0.0	organelle
GO:0005743	16515	445	3	1	717	1	2	false	0.620641562064029	0.8890271024160417	6.740170651128787E-206	mitochondrial inner membrane
GO:0022857	16515	969	3	1	1516	1	2	false	0.6391820580481979	0.9033773087081198	0.0	transmembrane transporter activity
GO:0051234	16515	4792	3	2	5875	2	1	false	0.6652749440408866	0.9269547325102844	0.0	establishment of localization
GO:1901564	16515	6170	3	1	9003	1	2	false	0.6853271131903249	0.9269547325102844	0.0	organonitrogen compound metabolic process
GO:0016192	16515	2128	3	1	4702	2	1	false	0.7003767897911768	0.9269547325102844	0.0	vesicle-mediated transport
GO:0005622	16515	10525	3	3	11845	3	1	false	0.7015317340347604	0.9269547325102844	0.0	intracellular
GO:0031410	16515	2016	3	1	6076	3	2	false	0.7017240122566639	0.9269547325102844	0.0	cytoplasmic vesicle
GO:0036150	16515	17	3	1	24	1	1	false	0.7083333333333305	0.9269547325102844	2.889304948801504E-6	phosphatidylserine acyl-chain remodeling
GO:0006650	16515	322	3	1	446	1	2	false	0.7219730941703472	0.9332822924641073	7.689835624801014E-114	glycerophospholipid metabolic process
GO:0031974	16515	3948	3	1	10934	3	1	false	0.7392158562699492	0.9332938275893381	0.0	membrane-enclosed lumen
GO:0006996	16515	4814	3	1	6509	1	1	false	0.7395913350707962	0.9332938275893381	0.0	organelle organization
GO:0016043	16515	6509	3	1	12854	2	2	false	0.7563580887694212	0.9432230283477488	0.0	cellular component organization
GO:0003824	16515	6357	3	1	11969	2	1	false	0.7801742904959434	0.9583175911912261	0.0	catalytic activity
GO:0110165	16515	10934	3	3	11845	3	1	false	0.786543683336195	0.9583175911912261	0.0	cellular anatomical entity
GO:0043233	16515	3948	3	1	9283	3	2	false	0.8102270399990588	0.9759552981806845	0.0	organelle lumen
GO:0070013	16515	3948	3	1	9004	3	2	false	0.8229884040575683	0.9801884362932837	0.0	intracellular organelle lumen
GO:0071840	16515	6683	3	1	13878	3	1	false	0.8606764507703596	0.9947074024018063	0.0	cellular component organization or biogenesis
GO:0008150	16515	13878	3	3	14589	3	1	false	0.8607945342954457	0.9947074024018063	0.0	biological_process
GO:0045055	16515	744	3	1	848	1	1	false	0.877358490565866	0.9947074024018063	2.0969965795055626E-136	regulated exocytosis
GO:0006807	16515	8339	3	1	9406	1	1	false	0.8865617690907434	0.9947074024018063	0.0	nitrogen compound metabolic process
GO:0044237	16515	8863	3	1	13059	2	2	false	0.8967759585791586	0.9947074024018063	0.0	cellular metabolic process
GO:0032940	16515	1368	3	1	1513	1	2	false	0.9041639127564974	0.9947074024018063	8.433213512315943E-207	secretion by cell
GO:0090174	16515	890	3	1	977	1	2	false	0.9109518935511326	0.9947074024018063	8.266259420119767E-127	organelle membrane fusion
GO:0003674	16515	11969	3	2	14589	3	1	false	0.9148485249957446	0.9947074024018063	0.0	molecular_function
GO:0044238	16515	8708	3	1	9406	1	1	false	0.9257920476364541	0.9947074024018063	0.0	primary metabolic process
GO:0005886	16515	5537	3	2	6400	3	2	false	0.9503951246491003	0.9947074024018063	0.0	plasma membrane
GO:0099500	16515	848	3	1	890	1	2	false	0.9528089887645222	0.9947074024018063	5.0133519213091185E-73	vesicle fusion to plasma membrane
GO:0071704	16515	8995	3	1	9406	1	1	false	0.9563044864969051	0.9947074024018063	0.0	organic substance metabolic process
GO:0006810	16515	4702	3	2	4792	2	1	false	0.9627862864732899	0.9947074024018063	1.9528703698435357E-193	transport
GO:0008152	16515	9406	3	1	13878	3	1	false	0.9665553061074156	0.9947074024018063	0.0	metabolic process
GO:0009987	16515	12841	3	2	13878	3	1	false	0.9840967430661428	0.9960317460319057	0.0	cellular process
GO:0006796	16515	2991	3	1	3009	1	1	false	0.9940179461596822	0.9960317460319057	1.6476590431454356E-47	phosphate-containing compound metabolic process
GO:0007155	16515	1255	3	1	1260	1	1	false	0.9960317460319057	0.9960317460319057	3.808723211297523E-14	cell adhesion
GO:0000000	16515	14589	3	3	0	0	0	true	1.0	1.0	1.0	Gene Ontology
GO:0047192	16515	3	3	1	3	1	1	true	1.0	1.0	1.0	1-alkylglycerophosphocholine O-acetyltransferase activity
