## Supplementary File S3 for "PIGNON: A protein-protein interaction-guided functional enrichment analysis for quantitative proteomics": table-mcl2_cluster1168-Parent-Child-Union-Benjamini-Hochberg.txt

ID	Pop.total	Pop.term	Study.total	Study.term	Pop.family	Study.family	nparents	is.trivial	p	p.adjusted	p.min	name
GO:0046112	16515	17	3	1	4309	1	4	false	0.003945230912045225	0.17871518274031864	6.03104794621621E-48	nucleobase biosynthetic process
GO:0009112	16515	30	3	1	6211	1	2	false	0.004830140074062666	0.17871518274031864	4.563301506490454E-82	nucleobase metabolic process
GO:0072527	16515	89	3	1	8468	1	4	false	0.010510155880957607	0.20887096774184047	7.026501561340302E-214	pyrimidine-containing compound metabolic process
GO:0072528	16515	49	3	1	4340	1	5	false	0.011290322580640026	0.20887096774184047	4.626246233603248E-116	pyrimidine-containing compound biosynthetic process
GO:0006520	16515	297	3	1	8872	1	3	false	0.03347610459882622	0.41840210711172593	0.0	cellular amino acid metabolic process
GO:0015949	16515	27	3	1	656	1	1	false	0.04115853658535761	0.41840210711172593	1.6449281324084362E-48	nucleobase-containing small molecule interconversion
GO:0009218	16515	22	3	1	504	1	2	false	0.04365079365079214	0.41840210711172593	6.298523953342558E-39	pyrimidine ribonucleotide metabolic process
GO:0009220	16515	21	3	1	293	1	3	false	0.07167235494880572	0.41840210711172593	1.6707725961138416E-32	pyrimidine ribonucleotide biosynthetic process
GO:0009209	16515	14	3	1	168	1	3	false	0.0833333333333347	0.41840210711172593	1.0663212917226871E-20	pyrimidine ribonucleoside triphosphate biosynthetic process
GO:0009208	16515	15	3	1	178	1	2	false	0.08426966292135225	0.41840210711172593	4.20376527186098E-22	pyrimidine ribonucleoside triphosphate metabolic process
GO:0006220	16515	55	3	1	604	1	2	false	0.09105960264902442	0.41840210711172593	1.7703416930682806E-79	pyrimidine nucleotide metabolic process
GO:0009147	16515	18	3	1	197	1	1	false	0.09137055837562914	0.41840210711172593	7.140022202382764E-26	pyrimidine nucleoside triphosphate metabolic process
GO:0009148	16515	17	3	1	174	1	2	false	0.09770114942528865	0.41840210711172593	6.493048672100368E-24	pyrimidine nucleoside triphosphate biosynthetic process
GO:0016746	16515	296	3	1	2841	1	1	false	0.10418866596279353	0.41840210711172593	0.0	transferase activity, transferring acyl groups
GO:1901293	16515	359	3	1	3424	1	3	false	0.10484813084101753	0.41840210711172593	0.0	nucleoside phosphate biosynthetic process
GO:0006221	16515	41	3	1	373	1	3	false	0.10991957104558127	0.41840210711172593	1.1903613471930286E-55	pyrimidine nucleotide biosynthetic process
GO:0006082	16515	1019	3	1	9265	1	3	false	0.1099838100376206	0.41840210711172593	0.0	organic acid metabolic process
GO:0019637	16515	1008	3	1	9042	1	2	false	0.11147976111406734	0.41840210711172593	0.0	organophosphate metabolic process
GO:1901135	16515	1073	3	1	8995	1	1	false	0.11928849360785868	0.41840210711172593	0.0	carbohydrate derivative metabolic process
GO:0055086	16515	656	3	1	5306	1	2	false	0.12363362231400009	0.41840210711172593	0.0	nucleobase-containing small molecule metabolic process
GO:0090407	16515	624	3	1	4895	1	2	false	0.12747701736494838	0.41840210711172593	0.0	organophosphate biosynthetic process
GO:0019856	16515	8	3	1	60	1	3	false	0.13333333333333472	0.41840210711172593	3.9083555578552816E-10	pyrimidine nucleobase biosynthetic process
GO:1901137	16515	671	3	1	4911	1	2	false	0.13663205049914887	0.41840210711172593	0.0	carbohydrate derivative biosynthetic process
GO:0006206	16515	14	3	1	102	1	2	false	0.13725490196078405	0.41840210711172593	1.6818467709678366E-17	pyrimidine nucleobase metabolic process
GO:0019693	16515	483	3	1	3417	1	3	false	0.14135206321342092	0.41840210711172593	0.0	ribose phosphate metabolic process
GO:0006753	16515	587	3	1	3053	1	3	false	0.19226989846037554	0.5276931194437039	0.0	nucleoside phosphate metabolic process
GO:0044281	16515	1811	3	1	9406	1	1	false	0.19253667871594604	0.5276931194437039	0.0	small molecule metabolic process
GO:1901566	16515	1676	3	1	7864	1	2	false	0.21312309257414314	0.5632538875173783	0.0	organonitrogen compound biosynthetic process
GO:0046390	16515	280	3	1	1138	1	3	false	0.24604569420045608	0.6278407369253017	6.425820980981306E-275	ribose phosphate biosynthetic process
GO:0009141	16515	197	3	1	587	1	1	false	0.33560477001708244	0.7850967505366779	6.197678117023597E-162	nucleoside triphosphate metabolic process
GO:0006541	16515	20	3	1	59	1	1	false	0.3389830508474552	0.7850967505366779	3.5783770078364124E-16	glutamine metabolic process
GO:0006793	16515	3009	3	1	8863	1	1	false	0.33950129752937425	0.7850967505366779	0.0	phosphorus metabolic process
GO:0009064	16515	59	3	1	163	1	1	false	0.3619631901840498	0.7993320428559957	7.12581638771535E-46	glutamine family amino acid metabolic process
GO:0016740	16515	2841	3	1	6357	1	1	false	0.4469089193007851	0.7993320428559957	0.0	transferase activity
GO:0009142	16515	173	3	1	377	1	2	false	0.4588859416445824	0.7993320428559957	2.824157871525456E-112	nucleoside triphosphate biosynthetic process
GO:0006139	16515	4384	3	1	8848	1	5	false	0.49547920433637904	0.7993320428559957	0.0	nucleobase-containing compound metabolic process
GO:0009260	16515	273	3	1	546	1	3	false	0.5000000000001412	0.7993320428559957	1.2719717912950743E-163	ribonucleotide biosynthetic process
GO:0009058	16515	4757	3	1	9406	1	1	false	0.5057410163721884	0.7993320428559957	0.0	biosynthetic process
GO:0046483	16515	4528	3	1	8863	1	1	false	0.5108879611877025	0.7993320428559957	0.0	heterocycle metabolic process
GO:0016410	16515	91	3	1	178	1	1	false	0.5112359550562042	0.7993320428559957	4.570375630728127E-53	N-acyltransferase activity
GO:0006725	16515	4570	3	1	8863	1	1	false	0.5156267629462289	0.7993320428559957	0.0	cellular aromatic compound metabolic process
GO:0044249	16515	4600	3	1	8896	1	2	false	0.5170863309352786	0.7993320428559957	0.0	cellular biosynthetic process
GO:1901576	16515	4681	3	1	9027	1	2	false	0.518555444775452	0.7993320428559957	0.0	organic substance biosynthetic process
GO:1901360	16515	4777	3	1	8995	1	1	false	0.5310728182328325	0.7993320428559957	0.0	organic cyclic compound metabolic process
GO:0003824	16515	6357	3	1	11969	1	1	false	0.5311220653368192	0.7993320428559957	0.0	catalytic activity
GO:0018130	16515	3081	3	1	5741	1	2	false	0.5366660860487552	0.7993320428559957	0.0	heterocycle biosynthetic process
GO:0019438	16515	3096	3	1	5759	1	2	false	0.5375933321753205	0.7993320428559957	0.0	aromatic compound biosynthetic process
GO:0016407	16515	97	3	1	178	1	1	false	0.5449438202247482	0.7993320428559957	8.943535539092454E-53	acetyltransferase activity
GO:1901362	16515	3230	3	1	5889	1	2	false	0.5484802173548106	0.7993320428559957	0.0	organic cyclic compound biosynthetic process
GO:1901605	16515	163	3	1	297	1	1	false	0.5488215488215424	0.7993320428559957	3.4888734864875E-88	alpha-amino acid metabolic process
GO:0034641	16515	5039	3	1	9147	1	2	false	0.5508910025088619	0.7993320428559957	0.0	cellular nitrogen compound metabolic process
GO:0046036	16515	13	3	1	22	1	2	false	0.5909090909090884	0.8180272108843537	2.0103735274013903E-6	CTP metabolic process
GO:0016747	16515	178	3	1	296	1	1	false	0.6013513513512682	0.8180272108843537	7.57658746519481E-86	transferase activity, transferring acyl groups other than amino-acyl groups
GO:0009165	16515	355	3	1	581	1	2	false	0.6110154905334247	0.8180272108843537	6.960007714092179E-168	nucleotide biosynthetic process
GO:0034654	16515	3033	3	1	4963	1	5	false	0.6111223050563478	0.8180272108843537	0.0	nucleobase-containing compound biosynthetic process
GO:0006241	16515	13	3	1	21	1	3	false	0.6190476190476191	0.8180272108843537	4.914246400314525E-6	CTP biosynthetic process
GO:0044271	16515	3707	3	1	5830	1	2	false	0.6358490566033003	0.8254882489235829	0.0	cellular nitrogen compound biosynthetic process
GO:0008152	16515	9406	3	1	13878	1	1	false	0.6777633664824914	0.8452367729347341	0.0	metabolic process
GO:0044237	16515	8863	3	1	13059	1	2	false	0.678689026725022	0.8452367729347341	0.0	cellular metabolic process
GO:1901564	16515	6170	3	1	9003	1	2	false	0.6853271131903249	0.8452367729347341	0.0	organonitrogen compound metabolic process
GO:0008080	16515	81	3	1	107	1	2	false	0.7570093457944038	0.918339206373539	1.9061499493850374E-25	N-acetyltransferase activity
GO:0009259	16515	473	3	1	582	1	2	false	0.8127147766323559	0.9700144108192635	2.9974324036834596E-121	ribonucleotide metabolic process
GO:0006807	16515	8339	3	1	9406	1	1	false	0.8865617690907434	0.9976280437714042	0.0	nitrogen compound metabolic process
GO:0009199	16515	175	3	1	197	1	1	false	0.8883248730963595	0.9976280437714042	1.262891868583971E-29	ribonucleoside triphosphate metabolic process
GO:0009201	16515	164	3	1	184	1	2	false	0.8913043478260989	0.9976280437714042	3.588912748870643E-27	ribonucleoside triphosphate biosynthetic process
GO:0019752	16515	923	3	1	1006	1	1	false	0.9174950298205091	0.9976280437714042	7.788489199683524E-124	carboxylic acid metabolic process
GO:0009987	16515	12841	3	1	13878	1	1	false	0.9252774175035601	0.9976280437714042	0.0	cellular process
GO:0044238	16515	8708	3	1	9406	1	1	false	0.9257920476364541	0.9976280437714042	0.0	primary metabolic process
GO:0071704	16515	8995	3	1	9406	1	1	false	0.9563044864969051	0.9976280437714042	0.0	organic substance metabolic process
GO:0003674	16515	11969	3	1	14589	2	1	false	0.9677584797929262	0.9976280437714042	0.0	molecular_function
GO:0009117	16515	578	3	1	587	1	1	false	0.9846678023849298	0.9976280437714042	4.66427742017905E-20	nucleotide metabolic process
GO:0043436	16515	1006	3	1	1019	1	1	false	0.9872423945044301	0.9976280437714042	5.264971687837605E-30	oxoacid metabolic process
GO:0006796	16515	2991	3	1	3009	1	1	false	0.9940179461596822	0.9976280437714042	1.6476590431454356E-47	phosphate-containing compound metabolic process
GO:0008150	16515	13878	3	1	14589	2	1	false	0.9976280437714042	0.9976280437714042	0.0	biological_process
GO:0000000	16515	14589	3	2	0	0	0	true	1.0	1.0	1.0	Gene Ontology
