## Supplementary File S3 for "PIGNON: A protein-protein interaction-guided functional enrichment analysis for quantitative proteomics": table-mcl2_cluster1169-Parent-Child-Union-Benjamini-Hochberg.txt

ID	Pop.total	Pop.term	Study.total	Study.term	Pop.family	Study.family	nparents	is.trivial	p	p.adjusted	p.min	name
GO:0038034	16515	69	3	1	4610	1	1	false	0.014967462039045806	0.7659405591347207	4.571468594480855E-155	signal transduction in absence of ligand
GO:0016459	16515	62	3	1	5029	2	2	false	0.024507419417541663	0.7659405591347207	1.4791348258926605E-144	myosin complex
GO:0032432	16515	215	3	1	10934	2	3	false	0.038941982805043095	0.7659405591347207	0.0	actin filament bundle
GO:0001503	16515	364	3	1	6028	1	1	false	0.060384870603993106	0.7659405591347207	0.0	ossification
GO:0001649	16515	205	3	1	3385	1	2	false	0.06056129985237139	0.7659405591347207	0.0	osteoblast differentiation
GO:0044798	16515	208	3	1	3395	1	2	false	0.06126656848314314	0.7659405591347207	0.0	nuclear transcription factor complex
GO:0005667	16515	358	3	1	10975	2	2	false	0.06417801778745828	0.7659405591347207	0.0	transcription factor complex
GO:0097191	16515	216	3	1	2832	1	2	false	0.0762711864408027	0.7659405591347207	0.0	extrinsic apoptotic signaling pathway
GO:2001235	16515	168	3	1	2052	1	4	false	0.08187134502928221	0.7659405591347207	1.0229395041130796E-251	positive regulation of apoptotic signaling pathway
GO:0003774	16515	129	3	1	1279	1	1	false	0.10086004691164172	0.7659405591347207	6.497477883251854E-181	motor activity
GO:0097193	16515	268	3	1	2604	1	2	false	0.10291858678945728	0.7659405591347207	0.0	intrinsic apoptotic signaling pathway
GO:0072331	16515	260	3	1	2462	1	1	false	0.10560519902525044	0.7659405591347207	0.0	signal transduction by p53 class mediator
GO:2001241	16515	11	3	1	104	1	3	false	0.1057692307692278	0.7659405591347207	4.483404382504328E-15	positive regulation of extrinsic apoptotic signaling pathway in absence of ligand
GO:0055114	16515	1051	3	1	9406	1	1	false	0.1117371890283911	0.7659405591347207	0.0	oxidation-reduction process
GO:2001233	16515	382	3	1	3402	1	3	false	0.11228689006471024	0.7659405591347207	0.0	regulation of apoptotic signaling pathway
GO:0097190	16515	569	3	1	5063	1	2	false	0.11238396207741876	0.7659405591347207	0.0	apoptotic signaling pathway
GO:0030111	16515	337	3	1	2966	1	2	false	0.11362103843570846	0.7659405591347207	0.0	regulation of Wnt signaling pathway
GO:0001501	16515	479	3	1	4127	1	1	false	0.11606493821164121	0.7659405591347207	0.0	skeletal system development
GO:0015629	16515	696	3	2	1977	2	1	false	0.12382274701560503	0.7659405591347207	0.0	actin cytoskeleton
GO:0010942	16515	661	3	1	5164	1	3	false	0.12800154918662304	0.7659405591347207	0.0	positive regulation of cell death
GO:0098858	16515	269	3	1	1980	1	2	false	0.1358585858585623	0.7659405591347207	0.0	actin-based cell projection
GO:0071559	16515	221	3	1	1598	1	2	false	0.1382978723404079	0.7659405591347207	4.427655808593946E-278	response to transforming growth factor beta
GO:0030178	16515	193	3	1	1368	1	3	false	0.14108187134505973	0.7659405591347207	5.627415973182488E-241	negative regulation of Wnt signaling pathway
GO:0008219	16515	1921	3	1	12841	1	1	false	0.14959894089188605	0.7659405591347207	0.0	cell death
GO:0032991	16515	4639	3	2	11845	2	1	false	0.15336337349872545	0.7659405591347207	0.0	protein-containing complex
GO:2001238	16515	49	3	1	315	1	3	false	0.1555555555555683	0.7659405591347207	1.1982076481963657E-58	positive regulation of extrinsic apoptotic signaling pathway
GO:0071560	16515	215	3	1	1353	1	3	false	0.15890613451598912	0.7659405591347207	1.762581023349221E-256	cellular response to transforming growth factor beta stimulus
GO:0072332	16515	73	3	1	443	1	2	false	0.16478555304739612	0.7659405591347207	1.5578234073270288E-85	intrinsic apoptotic signaling pathway by p53 class mediator
GO:0010941	16515	1424	3	1	8412	1	2	false	0.16928197812591775	0.7659405591347207	0.0	regulation of cell death
GO:0048585	16515	1457	3	1	8481	1	3	false	0.17179577879898397	0.7659405591347207	0.0	negative regulation of response to stimulus
GO:0023057	16515	1267	3	1	7020	1	3	false	0.18048433048402152	0.7659405591347207	0.0	negative regulation of signaling
GO:1905114	16515	618	3	1	3315	1	2	false	0.1864253393662629	0.7659405591347207	0.0	cell surface receptor signaling pathway involved in cell-cell signaling
GO:0010648	16515	1264	3	1	6700	1	3	false	0.18865671641824697	0.7659405591347207	0.0	negative regulation of cell communication
GO:0005856	16515	1977	3	2	4526	2	1	false	0.19074821229340938	0.7659405591347207	0.0	cytoskeleton
GO:0048705	16515	220	3	1	1128	1	2	false	0.19503546099285948	0.7659405591347207	6.217814538392007E-241	skeletal system morphogenesis
GO:0045935	16515	1094	3	1	5450	1	4	false	0.2007339449542124	0.7659405591347207	0.0	positive regulation of nucleobase-containing compound metabolic process
GO:0051254	16515	913	3	1	4433	1	4	false	0.20595533498718693	0.7659405591347207	0.0	positive regulation of RNA metabolic process
GO:0009719	16515	1513	3	1	7281	1	1	false	0.20780112621806898	0.7659405591347207	0.0	response to endogenous stimulus
GO:0031328	16515	1186	3	1	5530	1	4	false	0.21446654611146163	0.7659405591347207	0.0	positive regulation of cellular biosynthetic process
GO:0009891	16515	1233	3	1	5739	1	3	false	0.21484579195059936	0.7659405591347207	0.0	positive regulation of biosynthetic process
GO:0016491	16515	757	3	1	6524	2	2	false	0.2186182590433337	0.7659405591347207	0.0	oxidoreductase activity
GO:0070848	16515	649	3	1	2958	1	1	false	0.21940500338104577	0.7659405591347207	0.0	response to growth factor
GO:0045934	16515	1121	3	1	5079	1	4	false	0.22071273872797034	0.7659405591347207	0.0	negative regulation of nucleobase-containing compound metabolic process
GO:0009890	16515	1224	3	1	5516	1	3	false	0.22189992748418025	0.7659405591347207	0.0	negative regulation of biosynthetic process
GO:0031324	16515	2129	3	1	9593	1	4	false	0.22193265922973435	0.7659405591347207	0.0	negative regulation of cellular metabolic process
GO:0031327	16515	1201	3	1	5235	1	4	false	0.2294173829989134	0.7659405591347207	0.0	negative regulation of cellular biosynthetic process
GO:0051172	16515	1965	3	1	8407	1	3	false	0.23373379326720148	0.7659405591347207	0.0	negative regulation of nitrogen compound metabolic process
GO:0010557	16515	1109	3	1	4648	1	4	false	0.23859724612644276	0.7659405591347207	0.0	positive regulation of macromolecule biosynthetic process
GO:0043228	16515	4536	3	2	9283	2	1	false	0.23873737961927036	0.7659405591347207	0.0	non-membrane-bounded organelle
GO:0009968	16515	1148	3	1	4789	1	5	false	0.23971601587033317	0.7659405591347207	0.0	negative regulation of signal transduction
GO:0009887	16515	957	3	1	3945	1	2	false	0.24258555133069343	0.7659405591347207	0.0	animal organ morphogenesis
GO:0009892	16515	2467	3	1	10162	1	3	false	0.24276717181444213	0.7659405591347207	0.0	negative regulation of metabolic process
GO:0140110	16515	1582	3	1	11969	2	1	false	0.24688898024482392	0.7659405591347207	0.0	transcription regulator activity
GO:0048584	16515	2094	3	1	8465	1	3	false	0.24737152983037777	0.7659405591347207	0.0	positive regulation of response to stimulus
GO:0023056	16515	1745	3	1	6990	1	3	false	0.2496423462091536	0.7659405591347207	0.0	positive regulation of signaling
GO:2001239	16515	43	3	1	172	1	2	false	0.2500000000000026	0.7659405591347207	1.407958722176738E-41	regulation of extrinsic apoptotic signaling pathway in absence of ligand
GO:0043232	16515	4526	3	2	9010	2	2	false	0.2523084265592556	0.7659405591347207	0.0	intracellular non-membrane-bounded organelle
GO:0071363	16515	620	3	1	2444	1	2	false	0.25368248772489893	0.7659405591347207	0.0	cellular response to growth factor stimulus
GO:0051253	16515	1028	3	1	4032	1	4	false	0.25496031746060777	0.7659405591347207	0.0	negative regulation of RNA metabolic process
GO:0099080	16515	1510	3	1	10934	2	1	false	0.25714157892541484	0.7659405591347207	0.0	supramolecular complex
GO:0010647	16515	1736	3	1	6661	1	3	false	0.26062152829911533	0.7659405591347207	0.0	positive regulation of cell communication
GO:0010558	16515	1157	3	1	4394	1	4	false	0.2633136094670124	0.7659405591347207	0.0	negative regulation of macromolecule biosynthetic process
GO:0003712	16515	574	3	1	2130	1	2	false	0.2694835680752466	0.7659405591347207	0.0	transcription coregulator activity
GO:0031325	16515	2641	3	1	9799	1	4	false	0.26951729768258487	0.7659405591347207	0.0	positive regulation of cellular metabolic process
GO:0048869	16515	3513	3	1	13027	1	2	false	0.269670683962033	0.7659405591347207	0.0	cellular developmental process
GO:0009893	16515	2828	3	1	10458	1	3	false	0.2704149933068421	0.7659405591347207	0.0	positive regulation of metabolic process
GO:0003824	16515	6357	3	2	11969	2	1	false	0.28206984018158265	0.7659405591347207	0.0	catalytic activity
GO:0198738	16515	481	3	1	1687	1	1	false	0.2851215174868605	0.7659405591347207	0.0	cell-cell signaling by wnt
GO:0010605	16515	2252	3	1	7683	1	3	false	0.2931146687498786	0.7659405591347207	0.0	negative regulation of macromolecule metabolic process
GO:0051173	16515	2492	3	1	8444	1	3	false	0.29512079583070805	0.7659405591347207	0.0	positive regulation of nitrogen compound metabolic process
GO:1902680	16515	819	3	1	2724	1	5	false	0.30066079295172277	0.7659405591347207	0.0	positive regulation of RNA biosynthetic process
GO:2000113	16515	1054	3	1	3468	1	4	false	0.30392156862731723	0.7659405591347207	0.0	negative regulation of cellular macromolecule biosynthetic process
GO:0003713	16515	323	3	1	1051	1	2	false	0.3073263558515911	0.7659405591347207	9.412113580110557E-281	transcription coactivator activity
GO:0009967	16515	1541	3	1	4877	1	5	false	0.31597293418101735	0.7659405591347207	0.0	positive regulation of signal transduction
GO:0010629	16515	1372	3	1	4323	1	3	false	0.3173721952349749	0.7659405591347207	0.0	negative regulation of gene expression
GO:0042995	16515	1906	3	1	10934	2	1	false	0.3182634551571402	0.7659405591347207	0.0	cell projection
GO:0097192	16515	69	3	1	216	1	2	false	0.3194444444444464	0.7659405591347207	2.9496782422530604E-58	extrinsic apoptotic signaling pathway in absence of ligand
GO:0048523	16515	4164	3	1	12864	1	3	false	0.3236940298500609	0.7659405591347207	0.0	negative regulation of cellular process
GO:0007267	16515	1687	3	1	5153	1	2	false	0.3273821075087925	0.7659405591347207	0.0	cell-cell signaling
GO:0045892	16515	874	3	1	2657	1	5	false	0.32894241625948895	0.7659405591347207	0.0	negative regulation of transcription, DNA-templated
GO:0043068	16515	611	3	1	1849	1	3	false	0.3304488912922564	0.7659405591347207	0.0	positive regulation of programmed cell death
GO:0010604	16515	2560	3	1	7739	1	3	false	0.33079209200210213	0.7659405591347207	0.0	positive regulation of macromolecule metabolic process
GO:0048519	16515	4686	3	1	13878	1	2	false	0.3376567228731224	0.7659405591347207	0.0	negative regulation of biological process
GO:1903508	16515	819	3	1	2359	1	3	false	0.34718100890243003	0.7659405591347207	0.0	positive regulation of nucleic acid-templated transcription
GO:2001236	16515	150	3	1	432	1	2	false	0.34722222222215476	0.7659405591347207	1.777308675581274E-120	regulation of extrinsic apoptotic signaling pathway
GO:0043065	16515	606	3	1	1697	1	3	false	0.3571007660579898	0.7659405591347207	0.0	positive regulation of apoptotic process
GO:0048522	16515	4621	3	1	12886	1	3	false	0.3586062393309947	0.7659405591347207	0.0	positive regulation of cellular process
GO:0007165	16515	4610	3	1	12851	1	5	false	0.3587269473171458	0.7659405591347207	0.0	signal transduction
GO:1902679	16515	954	3	1	2613	1	5	false	0.3650975889776049	0.7659405591347207	0.0	negative regulation of RNA biosynthetic process
GO:0023052	16515	5095	3	1	13878	1	1	false	0.36712782821832307	0.7659405591347207	0.0	signaling
GO:0023051	16515	3308	3	1	9004	1	2	false	0.3673922701004737	0.7659405591347207	0.0	regulation of signaling
GO:0098590	16515	2390	3	1	6329	1	2	false	0.37762679728146903	0.7659405591347207	0.0	plasma membrane region
GO:0032502	16515	5265	3	1	13878	1	1	false	0.37937743190774376	0.7659405591347207	0.0	developmental process
GO:0048583	16515	3777	3	1	9953	1	2	false	0.3794835727913067	0.7659405591347207	0.0	regulation of response to stimulus
GO:0048518	16515	5275	3	1	13878	1	2	false	0.380097996832367	0.7659405591347207	0.0	positive regulation of biological process
GO:0035556	16515	2462	3	1	11378	2	2	false	0.38595850583595853	0.7659405591347207	0.0	intracellular signal transduction
GO:0010646	16515	3269	3	1	8383	1	2	false	0.3899558630587546	0.7659405591347207	0.0	regulation of cell communication
GO:0016817	16515	1312	3	1	3358	1	1	false	0.3907087552116796	0.7659405591347207	0.0	hydrolase activity, acting on acid anhydrides
GO:0007154	16515	5113	3	1	12841	1	1	false	0.39817771201378316	0.7659405591347207	0.0	cell communication
GO:1903507	16515	954	3	1	2359	1	3	false	0.4044086477324244	0.7659405591347207	0.0	negative regulation of nucleic acid-templated transcription
GO:0019219	16515	2640	3	1	6350	1	4	false	0.4157480314960086	0.7659405591347207	0.0	regulation of nucleobase-containing compound metabolic process
GO:0031323	16515	4758	3	1	11275	1	3	false	0.4219955654100258	0.7659405591347207	0.0	regulation of cellular metabolic process
GO:0019222	16515	5105	3	1	11880	1	2	false	0.42971380471658216	0.7659405591347207	0.0	regulation of metabolic process
GO:0009889	16515	2875	3	1	6647	1	2	false	0.4325259515560682	0.7659405591347207	0.0	regulation of biosynthetic process
GO:0009059	16515	3643	3	1	8388	1	2	false	0.43431092036376584	0.7659405591347207	0.0	macromolecule biosynthetic process
GO:0032501	16515	6028	3	1	13878	1	1	false	0.4343565355253167	0.7659405591347207	0.0	multicellular organismal process
GO:0031326	16515	2783	3	1	6367	1	3	false	0.4370975341588632	0.7659405591347207	0.0	regulation of cellular biosynthetic process
GO:0034645	16515	3359	3	1	7536	1	3	false	0.4457271762219222	0.7659405591347207	0.0	cellular macromolecule biosynthetic process
GO:0009653	16515	2361	3	1	5265	1	2	false	0.448433048434521	0.7659405591347207	0.0	anatomical structure morphogenesis
GO:0051252	16515	2375	3	1	5290	1	3	false	0.44896030245695573	0.7659405591347207	0.0	regulation of RNA metabolic process
GO:0051716	16515	5952	3	1	13037	1	2	false	0.4565467515523633	0.7659405591347207	0.0	cellular response to stimulus
GO:0070887	16515	2939	3	1	6418	1	2	false	0.4579308195697249	0.7659405591347207	0.0	cellular response to chemical stimulus
GO:0005634	16515	3375	3	1	7335	1	1	false	0.46012269938630634	0.7659405591347207	0.0	nucleus
GO:0005902	16515	155	3	1	327	1	2	false	0.4740061162079305	0.7659405591347207	1.2890516633867567E-97	microvillus
GO:0090304	16515	3833	3	1	8019	1	2	false	0.4779897742858977	0.7659405591347207	0.0	nucleic acid metabolic process
GO:0010467	16515	3646	3	1	7606	1	1	false	0.47935840126125334	0.7659405591347207	0.0	gene expression
GO:0010468	16515	2644	3	1	5456	1	2	false	0.48460410557359895	0.7659405591347207	0.0	regulation of gene expression
GO:0010556	16515	2677	3	1	5514	1	3	false	0.48549147624212136	0.7659405591347207	0.0	regulation of macromolecule biosynthetic process
GO:0006351	16515	2161	3	1	4421	1	3	false	0.4888034381364633	0.7659405591347207	0.0	transcription, DNA-templated
GO:0006139	16515	4384	3	1	8848	1	5	false	0.49547920433637904	0.7659405591347207	0.0	nucleobase-containing compound metabolic process
GO:0009058	16515	4757	3	1	9406	1	1	false	0.5057410163721884	0.7659405591347207	0.0	biosynthetic process
GO:0032774	16515	2371	3	1	4657	1	3	false	0.5091260468124964	0.7659405591347207	0.0	RNA biosynthetic process
GO:0046483	16515	4528	3	1	8863	1	1	false	0.5108879611877025	0.7659405591347207	0.0	heterocycle metabolic process
GO:0051171	16515	4412	3	1	8635	1	2	false	0.5109438332384818	0.7659405591347207	0.0	regulation of nitrogen compound metabolic process
GO:0000122	16515	807	3	1	1574	1	3	false	0.5127064803044966	0.7659405591347207	0.0	negative regulation of transcription by RNA polymerase II
GO:0080090	16515	4581	3	1	8908	1	2	false	0.5142568477784497	0.7659405591347207	0.0	regulation of primary metabolic process
GO:0006725	16515	4570	3	1	8863	1	1	false	0.5156267629462289	0.7659405591347207	0.0	cellular aromatic compound metabolic process
GO:0044249	16515	4600	3	1	8896	1	2	false	0.5170863309352786	0.7659405591347207	0.0	cellular biosynthetic process
GO:1901576	16515	4681	3	1	9027	1	2	false	0.518555444775452	0.7659405591347207	0.0	organic substance biosynthetic process
GO:0005884	16515	406	3	1	1313	2	2	false	0.5229796314527638	0.7659405591347207	0.0	actin filament
GO:0050896	16515	7281	3	1	13878	1	1	false	0.5246433203680587	0.7659405591347207	0.0	response to stimulus
GO:0042221	16515	3829	3	1	7281	1	1	false	0.5258893009187912	0.7659405591347207	0.0	response to chemical
GO:1901360	16515	4777	3	1	8995	1	1	false	0.5310728182328325	0.7659405591347207	0.0	organic cyclic compound metabolic process
GO:0018130	16515	3081	3	1	5741	1	2	false	0.5366660860487552	0.7659405591347207	0.0	heterocycle biosynthetic process
GO:0019438	16515	3096	3	1	5759	1	2	false	0.5375933321753205	0.7659405591347207	0.0	aromatic compound biosynthetic process
GO:0009966	16515	2880	3	1	5336	1	4	false	0.539730134934311	0.7659405591347207	0.0	regulation of signal transduction
GO:1901362	16515	3230	3	1	5889	1	2	false	0.5484802173548106	0.7704490107551474	0.0	organic cyclic compound biosynthetic process
GO:0034641	16515	5039	3	1	9147	1	2	false	0.5508910025088619	0.7704490107551474	0.0	cellular nitrogen compound metabolic process
GO:0007166	16515	2604	3	1	4610	1	1	false	0.5648590021697816	0.7843006289119988	0.0	cell surface receptor signaling pathway
GO:0060255	16515	4602	3	1	7947	1	2	false	0.5790864477184862	0.7971864965952574	0.0	regulation of macromolecule metabolic process
GO:0006355	16515	1873	3	1	3216	1	4	false	0.5824004975125974	0.7971864965952574	0.0	regulation of transcription, DNA-templated
GO:0034654	16515	3033	3	1	4963	1	5	false	0.6111223050563478	0.8306098934920784	0.0	nucleobase-containing compound biosynthetic process
GO:0006357	16515	1292	3	1	2065	1	2	false	0.6256658595646695	0.8405401912632667	0.0	regulation of transcription by RNA polymerase II
GO:2000112	16515	2359	3	1	3737	1	3	false	0.6312550173929603	0.8405401912632667	0.0	regulation of cellular macromolecule biosynthetic process
GO:0050794	16515	8239	3	1	12995	1	2	false	0.6340130819556123	0.8405401912632667	0.0	regulation of cellular process
GO:0044271	16515	3707	3	1	5830	1	2	false	0.6358490566033003	0.8405401912632667	0.0	cellular nitrogen compound biosynthetic process
GO:0050789	16515	8917	3	1	13878	1	2	false	0.6425277417508793	0.8435908446116988	0.0	regulation of biological process
GO:0048513	16515	3125	3	1	4812	1	2	false	0.6494181213633105	0.8468763339399926	0.0	animal organ development
GO:0005575	16515	11845	3	2	14589	2	1	false	0.6591923897048987	0.8509538923823521	0.0	cellular_component
GO:2001141	16515	2128	3	1	3182	1	4	false	0.6687617850414639	0.8509538923823521	0.0	regulation of RNA biosynthetic process
GO:0003674	16515	11969	3	2	14589	2	1	false	0.6730667995212539	0.8509538923823521	0.0	molecular_function
GO:0008152	16515	9406	3	1	13878	1	1	false	0.6777633664824914	0.8509538923823521	0.0	metabolic process
GO:0044237	16515	8863	3	1	13059	1	2	false	0.678689026725022	0.8509538923823521	0.0	cellular metabolic process
GO:0043067	16515	1303	3	1	1919	1	2	false	0.6789994788957627	0.8509538923823521	0.0	regulation of programmed cell death
GO:0065007	16515	9584	3	1	13878	1	1	false	0.6905894221131463	0.8550398651868526	0.0	biological regulation
GO:0007275	16515	4343	3	1	6284	1	2	false	0.6911203055396322	0.8550398651868526	0.0	multicellular organism development
GO:0006366	16515	1511	3	1	2161	1	1	false	0.6992133271631297	0.8595424977228282	0.0	transcription by RNA polymerase II
GO:0043229	16515	9004	3	2	10673	2	2	false	0.711689257491939	0.8640580682961668	0.0	intracellular organelle
GO:0071310	16515	2428	3	1	3396	1	2	false	0.7149587750292418	0.8640580682961668	0.0	cellular response to organic substance
GO:0044260	16515	6589	3	1	9167	1	2	false	0.7187738627761757	0.8640580682961668	0.0	cellular macromolecule metabolic process
GO:0043226	16515	9283	3	2	10934	2	1	false	0.7207945543817764	0.8640580682961668	0.0	organelle
GO:0099513	16515	1041	3	1	2082	2	2	false	0.7501201345505623	0.8936616417793735	0.0	polymeric cytoskeletal fiber
GO:0042981	16515	1289	3	1	1705	1	2	false	0.7560117302046409	0.8951549934324889	0.0	regulation of apoptotic process
GO:0071944	16515	5612	3	1	10934	2	1	false	0.7631083725987806	0.8980482677534432	0.0	cell periphery
GO:0010033	16515	2958	3	1	3829	1	1	false	0.7725254635656792	0.8985230477171106	0.0	response to organic substance
GO:0016055	16515	480	3	1	619	1	2	false	0.7754442649433593	0.8985230477171106	1.7139153157443847E-142	Wnt signaling pathway
GO:0016787	16515	3358	3	1	6357	2	1	false	0.7774784920661009	0.8985230477171106	0.0	hydrolase activity
GO:0005622	16515	10525	3	2	11845	2	1	false	0.7895315334192725	0.9070213449399976	0.0	intracellular
GO:0120025	16515	1906	3	1	2390	1	2	false	0.797489539750139	0.9107424921406914	0.0	plasma membrane bounded cell projection
GO:0099081	16515	1229	3	1	1510	1	1	false	0.8139072847687637	0.924024152708067	2.9472324095E-314	supramolecular polymer
GO:0016020	16515	6329	3	1	10934	2	1	false	0.8226437359952804	0.9284809417958427	0.0	membrane
GO:0090575	16515	174	3	1	208	1	1	false	0.8365384615384736	0.9349567715645761	7.8677304674119E-40	RNA polymerase II transcription factor complex
GO:0071495	16515	1268	3	1	1513	1	1	false	0.8380700594853455	0.9349567715645761	3.6313787365830666E-290	cellular response to endogenous stimulus
GO:0043170	16515	7606	3	1	8995	1	1	false	0.8455808782695051	0.9379144224483592	0.0	macromolecule metabolic process
GO:0110165	16515	10934	3	2	11845	2	1	false	0.8520889902826382	0.9380626755652117	0.0	cellular anatomical entity
GO:0048731	16515	4127	3	1	4812	1	2	false	0.8576475477984249	0.9380626755652117	0.0	system development
GO:0016070	16515	3298	3	1	3833	1	1	false	0.8604226454472057	0.9380626755652117	0.0	RNA metabolic process
GO:0005886	16515	5537	3	1	6400	1	2	false	0.8651562500031486	0.9380626755652117	0.0	plasma membrane
GO:0006807	16515	8339	3	1	9406	1	1	false	0.8865617690907434	0.955901795723539	0.0	nitrogen compound metabolic process
GO:1903506	16515	2128	3	1	2359	1	2	false	0.9020771513364592	0.9672271678218701	0.0	regulation of nucleic acid-templated transcription
GO:0048856	16515	4812	3	1	5265	1	1	false	0.9139601139625344	0.9745541546672328	0.0	anatomical structure development
GO:0009987	16515	12841	3	1	13878	1	1	false	0.9252774175035601	0.9763817770154952	0.0	cellular process
GO:0044238	16515	8708	3	1	9406	1	1	false	0.9257920476364541	0.9763817770154952	0.0	primary metabolic process
GO:0006915	16515	1695	3	1	1819	1	1	false	0.9318306761956433	0.977409350574778	6.637702222380925E-196	apoptotic process
GO:0012501	16515	1819	3	1	1921	1	1	false	0.9469026548681181	0.982990979741589	1.7730777300949983E-172	programmed cell death
GO:0030154	16515	3328	3	1	3513	1	1	false	0.9473384571602879	0.982990979741589	6.4067112836E-314	cell differentiation
GO:0071704	16515	8995	3	1	9406	1	1	false	0.9563044864969051	0.9852358868666027	0.0	organic substance metabolic process
GO:0043227	16515	7507	3	1	9283	2	1	false	0.9634142970128743	0.9852358868666027	0.0	membrane-bounded organelle
GO:0043231	16515	7335	3	1	9029	2	2	false	0.9648164902476057	0.9852358868666027	0.0	intracellular membrane-bounded organelle
GO:0017111	16515	1279	3	1	1312	1	1	false	0.9748475609753142	0.9902398908854508	1.671504200825845E-66	nucleoside-triphosphatase activity
GO:0097659	16515	2359	3	1	2371	1	1	false	0.9949388443690911	0.9976280437714042	1.5605119001577283E-32	nucleic acid-templated transcription
GO:0099512	16515	1223	3	1	1229	1	1	false	0.995117982099124	0.9976280437714042	2.1150941658829377E-16	supramolecular fiber
GO:0008150	16515	13878	3	1	14589	2	1	false	0.9976280437714042	0.9976280437714042	0.0	biological_process
GO:0000000	16515	14589	3	2	0	0	0	true	1.0	1.0	1.0	Gene Ontology
GO:0016462	16515	1312	3	1	1312	1	1	true	1.0	1.0	1.0	pyrophosphatase activity
GO:0016818	16515	1312	3	1	1312	1	1	true	1.0	1.0	1.0	hydrolase activity, acting on acid anhydrides, in phosphorus-containing anhydrides
