## Supplementary File S3 for "PIGNON: A protein-protein interaction-guided functional enrichment analysis for quantitative proteomics": table-mcl2_cluster1170-Parent-Child-Union-Benjamini-Hochberg.txt

ID	Pop.total	Pop.term	Study.total	Study.term	Pop.family	Study.family	nparents	is.trivial	p	p.adjusted	p.min	name
GO:1904321	16515	11	3	1	1246	1	6	false	0.008828250401285678	0.6659814867042787	3.7126296722640435E-27	response to forskolin
GO:0061478	16515	11	3	1	892	1	1	false	0.012331838565024348	0.6659814867042787	1.4928846757500287E-25	response to platelet aggregation inhibitor
GO:1904322	16515	11	3	1	884	1	7	false	0.012443438914028203	0.6659814867042787	1.6493355031379056E-25	cellular response to forskolin
GO:0044306	16515	158	3	1	10934	1	2	false	0.014450338394053162	0.6659814867042787	0.0	neuron projection terminus
GO:0042752	16515	100	3	1	8926	2	2	false	0.02228218197453473	0.6659814867042787	1.3997728163591125E-237	regulation of circadian rhythm
GO:0150034	16515	309	3	1	10934	1	2	false	0.028260471922550278	0.6659814867042787	0.0	distal axon
GO:0097306	16515	75	3	1	2553	1	3	false	0.029377203290237505	0.6659814867042787	2.200492027713391E-146	cellular response to alcohol
GO:0032793	16515	17	3	1	522	1	1	false	0.03256704980842778	0.6659814867042787	2.9176343390323934E-32	positive regulation of CREB transcription factor activity
GO:0006171	16515	9	3	1	272	1	3	false	0.03308823529411545	0.6659814867042787	5.0901584430513526E-17	cAMP biosynthetic process
GO:0048511	16515	254	3	1	13878	2	1	false	0.03627101686194971	0.6659814867042787	0.0	rhythmic process
GO:0099572	16515	345	3	1	9401	1	2	false	0.03669822359329937	0.6659814867042787	0.0	postsynaptic specialization
GO:0071236	16515	121	3	1	3002	1	2	false	0.04030646235844817	0.6659814867042787	1.6073865413018468E-219	cellular response to antibiotic
GO:0046058	16515	20	3	1	461	1	2	false	0.04338394793925763	0.6659814867042787	1.9664277668744556E-35	cAMP metabolic process
GO:0048167	16515	166	3	1	3618	1	2	false	0.04588170259806263	0.6659814867042787	8.283309087490104E-292	regulation of synaptic plasticity
GO:0030332	16515	139	3	1	5904	2	1	false	0.046536325519059715	0.6659814867042787	3.196904877164022E-285	cyclin binding
GO:0098793	16515	525	3	1	10934	1	2	false	0.04801536491695147	0.6659814867042787	0.0	presynapse
GO:0034199	16515	18	3	1	371	1	1	false	0.04851752021563239	0.6659814867042787	5.490319286786969E-31	activation of protein kinase A activity
GO:0006836	16515	233	3	1	4702	1	1	false	0.04955338153993051	0.6659814867042787	0.0	neurotransmitter transport
GO:0098589	16515	324	3	1	6329	1	2	false	0.051192921472509034	0.6659814867042787	0.0	membrane region
GO:1901654	16515	165	3	1	3035	1	2	false	0.05436573311367199	0.6659814867042787	1.413082055892952E-277	response to ketone
GO:0098794	16515	620	3	1	10934	1	2	false	0.056703859520977534	0.6659814867042787	0.0	postsynapse
GO:0051338	16515	966	3	2	3980	2	2	false	0.05886368257463718	0.6659814867042787	0.0	regulation of transferase activity
GO:0044302	16515	36	3	1	602	1	1	false	0.05980066445182529	0.6659814867042787	9.305990540263505E-59	dentate gyrus mossy fiber
GO:0072522	16515	282	3	1	4466	1	6	false	0.06314375279881289	0.6659814867042787	0.0	purine-containing compound biosynthetic process
GO:0009975	16515	207	3	1	6357	2	1	false	0.0640696969577057	0.6659814867042787	0.0	cyclase activity
GO:0030104	16515	67	3	1	1045	1	1	false	0.0641148325358922	0.6659814867042787	1.6602343671158983E-107	water homeostasis
GO:0005516	16515	193	3	1	5904	2	1	false	0.06431614396604769	0.6659814867042787	0.0	calmodulin binding
GO:0071241	16515	198	3	1	3051	1	2	false	0.06489675516232642	0.6659814867042787	1.642565E-317	cellular response to inorganic substance
GO:0098685	16515	81	3	1	1222	1	1	false	0.06628477905076234	0.6659814867042787	7.72826064335239E-129	Schaffer collateral - CA1 synapse
GO:0050806	16515	144	3	1	2169	1	4	false	0.06639004149374614	0.6659814867042787	2.7009575900516226E-229	positive regulation of synaptic transmission
GO:0003014	16515	99	3	1	1482	1	1	false	0.06680161943319578	0.6659814867042787	3.237303309725613E-157	renal system process
GO:0048871	16515	444	3	1	6507	1	2	false	0.06823420931329045	0.6659814867042787	0.0	multicellular organismal homeostasis
GO:0031226	16515	388	3	1	5669	1	2	false	0.06844240606808645	0.6659814867042787	0.0	intrinsic component of plasma membrane
GO:0051588	16515	116	3	1	1675	1	2	false	0.06925373134327939	0.6659814867042787	2.067566376755843E-182	regulation of neurotransmitter transport
GO:0099003	16515	202	3	1	2914	1	2	false	0.06932052161985083	0.6659814867042787	5.975956E-318	vesicle-mediated transport in synapse
GO:0010226	16515	23	3	1	330	1	1	false	0.06969696969696891	0.6659814867042787	6.721544189355495E-36	response to lithium ion
GO:0097305	16515	212	3	1	3035	1	2	false	0.06985172981878478	0.6659814867042787	0.0	response to alcohol
GO:0009190	16515	26	3	1	372	1	2	false	0.0698924731182784	0.6659814867042787	1.4451269248206428E-40	cyclic nucleotide biosynthetic process
GO:1901655	16515	77	3	1	1088	1	2	false	0.07077205882351663	0.6659814867042787	3.450126032930236E-120	cellular response to ketone
GO:0051350	16515	76	3	1	1069	1	3	false	0.07109448082316983	0.6659814867042787	1.8164823882513024E-118	negative regulation of lyase activity
GO:0036477	16515	797	3	1	10934	1	1	false	0.07289189683585913	0.6659814867042787	0.0	somatodendritic compartment
GO:0009187	16515	43	3	1	578	1	1	false	0.0743944636678327	0.6659814867042787	5.17618954656141E-66	cyclic nucleotide metabolic process
GO:0007610	16515	528	3	1	13878	2	1	false	0.07464680817345815	0.6659814867042787	0.0	behavior
GO:0046677	16515	291	3	1	3829	1	1	false	0.07599895534076202	0.6659814867042787	0.0	response to antibiotic
GO:0051174	16515	1639	3	2	5798	2	2	false	0.07987508615453053	0.6659814867042787	0.0	regulation of phosphorus metabolic process
GO:0050891	16515	64	3	1	798	1	3	false	0.08020050125313691	0.6659814867042787	3.1821083147585354E-96	multicellular organismal water homeostasis
GO:0071377	16515	25	3	1	304	1	2	false	0.0822368421052547	0.6659814867042787	3.625659372339621E-37	cellular response to glucagon stimulus
GO:0031224	16515	908	3	1	10934	1	2	false	0.08304371684683792	0.6659814867042787	0.0	intrinsic component of membrane
GO:0150076	16515	53	3	1	627	1	1	false	0.08452950558213787	0.6659814867042787	2.280538685413506E-78	neuroinflammatory response
GO:0001505	16515	304	3	1	3583	1	1	false	0.08484510187000181	0.6659814867042787	0.0	regulation of neurotransmitter levels
GO:0033762	16515	35	3	1	409	1	1	false	0.08557457212712537	0.6659814867042787	1.795842275244038E-51	response to glucagon
GO:0031280	16515	75	3	1	870	1	3	false	0.08620689655169232	0.6659814867042787	2.2763719892329927E-110	negative regulation of cyclase activity
GO:0046928	16515	91	3	1	1028	1	5	false	0.08852140077818103	0.6659814867042787	6.648543044950234E-133	regulation of neurotransmitter secretion
GO:0098686	16515	33	3	1	348	1	3	false	0.09482758620690374	0.6659814867042787	5.585058031262009E-47	hippocampal mossy fiber to CA3 synapse
GO:0052652	16515	26	3	1	269	1	2	false	0.09665427509293067	0.6659814867042787	9.422759616856666E-37	cyclic purine nucleotide metabolic process
GO:0050790	16515	2225	3	2	7147	2	2	false	0.09688978769041248	0.6659814867042787	0.0	regulation of catalytic activity
GO:0004672	16515	1176	3	2	3759	2	4	false	0.09781739365689159	0.6659814867042787	0.0	protein kinase activity
GO:0099643	16515	155	3	1	1576	1	3	false	0.09835025380714021	0.6659814867042787	2.8907912613416624E-219	signal release from synapse
GO:0016079	16515	113	3	1	1134	1	6	false	0.0996472663139502	0.6659814867042787	4.84286345278102E-159	synaptic vesicle exocytosis
GO:1901293	16515	359	3	1	3424	1	3	false	0.10484813084101753	0.6659814867042787	0.0	nucleoside phosphate biosynthetic process
GO:0007190	16515	120	3	1	2225	2	1	false	0.10497938727674896	0.6659814867042787	3.673503233736804E-202	activation of adenylate cyclase activity
GO:0060627	16515	492	3	1	8986	2	3	false	0.10651166886507879	0.6659814867042787	0.0	regulation of vesicle-mediated transport
GO:0099177	16515	387	3	1	3496	1	3	false	0.1106979405032746	0.6659814867042787	0.0	regulation of trans-synaptic signaling
GO:0035690	16515	361	3	1	3222	1	2	false	0.1120422098075967	0.6659814867042787	0.0	cellular response to drug
GO:0043949	16515	202	3	1	1785	1	2	false	0.11316526610650565	0.6659814867042787	6.470086290974473E-273	regulation of cAMP-mediated signaling
GO:0006793	16515	3009	3	2	8863	2	1	false	0.11523582746234717	0.6659814867042787	0.0	phosphorus metabolic process
GO:0072521	16515	511	3	1	8470	2	5	false	0.11702807224053802	0.6659814867042787	0.0	purine-containing compound metabolic process
GO:1904029	16515	97	3	1	1602	2	3	false	0.1174679370963409	0.6659814867042787	2.6256337910767453E-158	regulation of cyclin-dependent protein kinase activity
GO:0097472	16515	122	3	1	1915	2	3	false	0.1233876534318016	0.6659814867042787	1.9073114395123096E-196	cyclin-dependent protein kinase activity
GO:0055086	16515	656	3	1	5306	1	2	false	0.12363362231400009	0.6659814867042787	0.0	nucleobase-containing small molecule metabolic process
GO:1900273	16515	18	3	1	144	1	3	false	0.1249999999999993	0.6659814867042787	2.736348750774343E-23	positive regulation of long-term synaptic potentiation
GO:0043951	16515	83	3	1	661	1	3	false	0.12556732223902908	0.6659814867042787	7.153912483722205E-108	negative regulation of cAMP-mediated signaling
GO:0016829	16515	416	3	1	6357	2	1	false	0.12660661680897872	0.6659814867042787	0.0	lyase activity
GO:0050878	16515	455	3	1	3583	1	1	false	0.12698855707515305	0.6659814867042787	0.0	regulation of body fluid levels
GO:0097060	16515	356	3	1	2794	1	2	false	0.1274158911954391	0.6659814867042787	0.0	synaptic membrane
GO:0090407	16515	624	3	1	4895	1	2	false	0.12747701736494838	0.6659814867042787	0.0	organophosphate biosynthetic process
GO:0140029	16515	848	3	1	12841	2	2	false	0.12772066499353327	0.6659814867042787	0.0	exocytic process
GO:0048522	16515	4621	3	2	12886	2	3	false	0.12858058406666767	0.6659814867042787	0.0	positive regulation of cellular process
GO:0010035	16515	502	3	1	3829	1	1	false	0.1311047270827071	0.6669206349206402	0.0	response to inorganic substance
GO:0017157	16515	194	3	1	1457	1	3	false	0.13315030885374324	0.6669206349206402	1.809478783869977E-247	regulation of exocytosis
GO:0032989	16515	1057	3	1	7814	1	3	false	0.13527002815414413	0.6669206349206402	0.0	cellular component morphogenesis
GO:1901137	16515	671	3	1	4911	1	2	false	0.13663205049914887	0.6669206349206402	0.0	carbohydrate derivative biosynthetic process
GO:0051246	16515	2575	3	2	6895	2	4	false	0.13943770507670464	0.6669206349206402	0.0	regulation of protein metabolic process
GO:0032268	16515	2427	3	2	6488	2	3	false	0.1398961728827531	0.6669206349206402	0.0	regulation of cellular protein metabolic process
GO:0048518	16515	5275	3	2	13878	2	2	false	0.14445750776695987	0.6669206349206402	0.0	positive regulation of biological process
GO:0004693	16515	119	3	1	818	1	2	false	0.14547677261608596	0.6669206349206402	1.1232304256252736E-146	cyclin-dependent protein serine/threonine kinase activity
GO:0060322	16515	701	3	1	4812	1	1	false	0.14567747298423697	0.6669206349206402	0.0	head development
GO:1903530	16515	650	3	1	8512	2	3	false	0.14690257654328887	0.6669206349206402	0.0	regulation of secretion by cell
GO:0007269	16515	155	3	1	1048	1	5	false	0.14790076335871588	0.6669206349206402	5.406075987907716E-190	neurotransmitter secretion
GO:0043195	16515	78	3	1	525	1	2	false	0.14857142857142977	0.6669206349206402	3.146986815496604E-95	terminal bouton
GO:0031399	16515	1687	3	2	4320	2	2	false	0.1524423734911934	0.6767771306641993	0.0	regulation of protein modification process
GO:0007186	16515	729	3	1	4610	1	1	false	0.1581344902385934	0.6799257760500177	0.0	G protein-coupled receptor signaling pathway
GO:0051339	16515	199	3	1	2405	2	2	false	0.1586735205702573	0.6799257760500177	2.5923216380630745E-297	regulation of lyase activity
GO:0065009	16515	3314	3	2	13061	3	2	false	0.16044841450059025	0.6799257760500177	0.0	regulation of molecular function
GO:0030054	16515	1821	3	1	10934	1	1	false	0.16654472288346064	0.6799257760500177	0.0	cell junction
GO:0097464	16515	33	3	1	193	1	1	false	0.1709844559585458	0.6799257760500177	5.975306522877383E-38	thorny excrescence
GO:0031279	16515	200	3	1	2232	2	2	false	0.17121884684512845	0.6799257760500177	1.41558007126991E-291	regulation of cyclase activity
GO:0048585	16515	1457	3	1	8481	1	3	false	0.17179577879898397	0.6799257760500177	0.0	negative regulation of response to stimulus
GO:0042995	16515	1906	3	1	10934	1	1	false	0.17431863910815049	0.6799257760500177	0.0	cell projection
GO:0051091	16515	522	3	1	5712	2	4	false	0.17443614637126592	0.6799257760500177	0.0	positive regulation of DNA-binding transcription factor activity
GO:1903305	16515	137	3	1	785	1	2	false	0.17452229299361266	0.6799257760500177	3.843419311672829E-157	regulation of regulated secretory pathway
GO:0031323	16515	4758	3	2	11275	2	3	false	0.1780586220192628	0.6799257760500177	0.0	regulation of cellular metabolic process
GO:0023057	16515	1267	3	1	7020	1	3	false	0.18048433048402152	0.6799257760500177	0.0	negative regulation of signaling
GO:0019222	16515	5105	3	2	11880	2	2	false	0.1846333242934966	0.6799257760500177	0.0	regulation of metabolic process
GO:0000079	16515	94	3	1	507	1	3	false	0.18540433925045005	0.6799257760500177	5.80604444445702E-105	regulation of cyclin-dependent protein serine/threonine kinase activity
GO:0044309	16515	195	3	1	1047	1	1	false	0.1862464183380207	0.6799257760500177	8.065948461731084E-218	neuron spine
GO:0098693	16515	102	3	1	544	1	2	false	0.18749999999999817	0.6799257760500177	2.2219332516370458E-113	regulation of synaptic vesicle cycle
GO:1902532	16515	532	3	1	2835	1	3	false	0.1876543209874952	0.6799257760500177	0.0	negative regulation of intracellular signal transduction
GO:0010648	16515	1264	3	1	6700	1	3	false	0.18865671641824697	0.6799257760500177	0.0	negative regulation of cell communication
GO:0048284	16515	909	3	1	4814	1	1	false	0.18882426256798787	0.6799257760500177	0.0	organelle fusion
GO:1901699	16515	613	3	1	3146	1	2	false	0.19485060394169879	0.6799257760500177	0.0	cellular response to nitrogen compound
GO:0043549	16515	879	3	2	1984	2	3	false	0.19616386462350152	0.6799257760500177	0.0	regulation of kinase activity
GO:0071407	16515	516	3	1	2614	1	2	false	0.19739862280010917	0.6799257760500177	0.0	cellular response to organic cyclic compound
GO:0016740	16515	2841	3	2	6357	2	1	false	0.19968869270163794	0.6799257760500177	0.0	transferase activity
GO:0099634	16515	107	3	1	535	1	3	false	0.20000000000002502	0.6799257760500177	1.2543130232607621E-115	postsynaptic specialization membrane
GO:0140352	16515	1405	3	1	13247	2	2	false	0.20088156271453317	0.6799257760500177	0.0	export from cell
GO:0019932	16515	499	3	1	2462	1	1	false	0.20268074736002442	0.6799257760500177	0.0	second-messenger-mediated signaling
GO:0007420	16515	659	3	1	3235	1	3	false	0.20370942813013165	0.6799257760500177	0.0	brain development
GO:0043679	16515	139	3	1	674	1	3	false	0.20623145400590281	0.6799257760500177	2.8332111861704507E-148	axon terminus
GO:0006468	16515	1849	3	2	4070	2	2	false	0.20632733987316032	0.6799257760500177	0.0	protein phosphorylation
GO:0009719	16515	1513	3	1	7281	1	1	false	0.20780112621806898	0.6799257760500177	0.0	response to endogenous stimulus
GO:0071417	16515	559	3	1	2670	1	4	false	0.2093632958804389	0.6799257760500177	0.0	cellular response to organonitrogen compound
GO:0071396	16515	543	3	1	2592	1	2	false	0.2094907407410896	0.6799257760500177	0.0	cellular response to lipid
GO:0019637	16515	1008	3	1	9042	2	2	false	0.2105427409589707	0.6799257760500177	0.0	organophosphate metabolic process
GO:0045859	16515	785	3	2	1710	2	3	false	0.21059475292473276	0.6799257760500177	0.0	regulation of protein kinase activity
GO:0043197	16515	193	3	1	895	1	3	false	0.21564245810054697	0.6799257760500177	7.061890989770185E-202	dendritic spine
GO:0007417	16515	893	3	1	4127	1	2	false	0.21637993699987298	0.6799257760500177	0.0	central nervous system development
GO:0035556	16515	2462	3	1	11378	1	2	false	0.21638249252807953	0.6799257760500177	0.0	intracellular signal transduction
GO:0043086	16515	749	3	1	6503	2	3	false	0.21710501264963436	0.6799257760500177	0.0	negative regulation of catalytic activity
GO:0008283	16515	1612	3	1	13878	2	1	false	0.21882552995766183	0.6800424161761183	0.0	cell population proliferation
GO:0030030	16515	1456	3	1	6509	1	1	false	0.22369027500317964	0.6866742809815104	0.0	cell projection organization
GO:1901135	16515	1073	3	1	8995	2	1	false	0.22435892348900835	0.6866742809815104	0.0	carbohydrate derivative metabolic process
GO:0007049	16515	1553	3	1	12841	2	1	false	0.22726309152239643	0.6903329998123922	0.0	cell cycle
GO:0140096	16515	3053	3	2	6357	2	1	false	0.23060845895344076	0.6952672941581348	0.0	catalytic activity, acting on a protein
GO:0042493	16515	892	3	1	3829	1	1	false	0.23295899712695825	0.6971513691799344	0.0	response to drug
GO:0044092	16515	1033	3	1	11969	3	2	false	0.23723348423025514	0.6977317813937051	0.0	negative regulation of molecular function
GO:0051726	16515	1069	3	1	8439	2	2	false	0.23731441800505884	0.6977317813937051	0.0	regulation of cell cycle
GO:0009968	16515	1148	3	1	4789	1	5	false	0.23971601587033317	0.6977317813937051	0.0	negative regulation of signal transduction
GO:0003008	16515	1482	3	1	6028	1	1	false	0.2458526874591416	0.6977317813937051	0.0	system process
GO:0046390	16515	280	3	1	1138	1	3	false	0.24604569420045608	0.6977317813937051	6.425820980981306E-275	ribose phosphate biosynthetic process
GO:1900271	16515	41	3	1	166	1	2	false	0.24698795180724134	0.6977317813937051	6.994942788129516E-40	regulation of long-term synaptic potentiation
GO:0032870	16515	641	3	1	2591	1	3	false	0.2473948282516928	0.6977317813937051	0.0	cellular response to hormone stimulus
GO:0099240	16515	139	3	1	559	1	2	false	0.24865831842576708	0.6977317813937051	1.7756463141526473E-135	intrinsic component of synaptic membrane
GO:0098805	16515	1574	3	1	6329	1	1	false	0.24869647653637014	0.6977317813937051	0.0	whole membrane
GO:0098839	16515	86	3	1	342	1	2	false	0.2514619883041121	0.7006251260335261	3.4935914875562175E-83	postsynaptic density membrane
GO:0023061	16515	600	3	1	2361	1	2	false	0.2541296060990511	0.7028325818422665	0.0	signal release
GO:0003091	16515	33	3	1	129	1	2	false	0.2558139534883763	0.7028325818422665	1.7310377273664087E-31	renal water homeostasis
GO:0007187	16515	197	3	1	764	1	2	false	0.2578534031413294	0.7028325818422665	1.2299375531879942E-188	G protein-coupled receptor signaling pathway, coupled to cyclic nucleotide second messenger
GO:0051171	16515	4412	3	2	8635	2	2	false	0.26103465930102876	0.7028325818422665	0.0	regulation of nitrogen compound metabolic process
GO:0019693	16515	483	3	1	3417	2	3	false	0.2627592509959266	0.7028325818422665	0.0	ribose phosphate metabolic process
GO:1901698	16515	1008	3	1	3829	1	1	false	0.26325411334523957	0.7028325818422665	0.0	response to nitrogen compound
GO:0080090	16515	4581	3	2	8908	2	2	false	0.26443206049511014	0.7028325818422665	0.0	regulation of primary metabolic process
GO:0043412	16515	3949	3	2	7606	2	1	false	0.2695310097224153	0.7105872850557347	0.0	macromolecule modification
GO:0098978	16515	331	3	1	1222	1	1	false	0.2708674304420375	0.7105872850557347	3.922962351009685E-309	glutamatergic synapse
GO:0051090	16515	647	3	1	4303	2	3	false	0.27814192967272056	0.7249634812114781	0.0	regulation of DNA-binding transcription factor activity
GO:0033993	16515	838	3	1	2958	1	1	false	0.28329952670773073	0.7304370897214111	0.0	response to lipid
GO:0098984	16515	348	3	1	1222	1	1	false	0.2847790507365916	0.7304370897214111	3.52185E-316	neuron to neuron synapse
GO:0014070	16515	845	3	1	2958	1	1	false	0.2856659905346113	0.7304370897214111	0.0	response to organic cyclic compound
GO:0007616	16515	30	3	1	104	1	1	false	0.2884615384615315	0.7329462989840171	8.519513027373128E-27	long-term memory
GO:1901652	16515	482	3	1	1628	1	2	false	0.29606879606867936	0.7367068672550632	0.0	response to peptide
GO:0061024	16515	1951	3	1	6509	1	1	false	0.2997388231671678	0.7367068672550632	0.0	membrane organization
GO:0019220	16515	1639	3	2	2991	2	2	false	0.3001962408958125	0.7367068672550632	0.0	regulation of phosphate metabolic process
GO:0042127	16515	1354	3	1	8277	2	2	false	0.30042788622513894	0.7367068672550632	0.0	regulation of cell population proliferation
GO:0051049	16515	1594	3	1	5283	1	2	false	0.3017225061525284	0.7367068672550632	0.0	regulation of transport
GO:0016050	16515	1460	3	1	4814	1	1	false	0.3032820938934419	0.7367068672550632	0.0	vesicle organization
GO:0008284	16515	816	3	1	4921	2	3	false	0.3041717675859684	0.7367068672550632	0.0	positive regulation of cell population proliferation
GO:0051046	16515	692	3	1	2270	1	2	false	0.30484581497777946	0.7367068672550632	0.0	regulation of secretion
GO:1901653	16515	352	3	1	1149	1	3	false	0.30635335073972925	0.7367068672550632	1.3509331961443792E-306	cellular response to peptide
GO:0009725	16515	915	3	1	2964	1	2	false	0.3087044534412168	0.7379680425458672	0.0	response to hormone
GO:0010243	16515	931	3	1	2967	1	2	false	0.31378496798126876	0.7421353610904692	0.0	response to organonitrogen compound
GO:0046903	16515	1477	3	1	4702	1	1	false	0.3141216503625501	0.7421353610904692	0.0	secretion
GO:0099536	16515	688	3	1	2147	1	2	false	0.3204471355378102	0.7490142086476216	0.0	synaptic signaling
GO:1901701	16515	1030	3	1	3209	1	2	false	0.32097226550385777	0.7490142086476216	0.0	cellular response to oxygen-containing compound
GO:0050890	16515	265	3	1	817	1	1	false	0.3243574051407579	0.7490142086476216	8.929693059937898E-223	cognition
GO:0007267	16515	1687	3	1	5153	1	2	false	0.3273821075087925	0.7490142086476216	0.0	cell-cell signaling
GO:0016772	16515	1632	3	2	2841	2	1	false	0.3299016910333717	0.7490142086476216	0.0	transferase activity, transferring phosphorus-containing groups
GO:0006887	16515	848	3	1	2563	1	3	false	0.3308622707766385	0.7490142086476216	0.0	exocytosis
GO:0071277	16515	77	3	1	230	1	2	false	0.3347826086956162	0.7490142086476216	3.7543846627590743E-63	cellular response to calcium ion
GO:0060255	16515	4602	3	2	7947	2	2	false	0.3353104387060816	0.7490142086476216	0.0	regulation of macromolecule metabolic process
GO:0001932	16515	1331	3	2	2298	2	3	false	0.3353657265897739	0.7490142086476216	0.0	regulation of protein phosphorylation
GO:0000904	16515	692	3	1	2048	1	2	false	0.33789062500004996	0.7490142086476216	0.0	cell morphogenesis involved in differentiation
GO:0099504	16515	182	3	1	538	1	2	false	0.33828996282535356	0.7490142086476216	8.472670473820942E-149	synaptic vesicle cycle
GO:0019538	16515	5250	3	2	8935	2	3	false	0.34521954132159616	0.7490142086476216	0.0	protein metabolic process
GO:0051347	16515	662	3	1	3461	2	3	false	0.3460072851404086	0.7490142086476216	0.0	positive regulation of transferase activity
GO:0140110	16515	1582	3	1	11969	3	1	false	0.3464479033894273	0.7490142086476216	0.0	transcription regulator activity
GO:0006753	16515	587	3	1	3053	2	3	false	0.34762296844730556	0.7490142086476216	0.0	nucleoside phosphate metabolic process
GO:0044281	16515	1811	3	1	9406	2	1	false	0.34801951495834704	0.7490142086476216	0.0	small molecule metabolic process
GO:0007193	16515	68	3	1	194	1	3	false	0.35051546391754484	0.7490142086476216	4.4260960988569783E-54	adenylate cyclase-inhibiting G protein-coupled receptor signaling pathway
GO:2000300	16515	73	3	1	208	1	4	false	0.35096153846154654	0.7490142086476216	4.988044251771182E-58	regulation of synaptic vesicle exocytosis
GO:0098936	16515	104	3	1	294	1	2	false	0.3537414965986627	0.7490142086476216	2.2581949814294223E-82	intrinsic component of postsynaptic membrane
GO:0016301	16515	1426	3	2	2396	2	2	false	0.35411315309825675	0.7490142086476216	0.0	kinase activity
GO:0048858	16515	618	3	1	1730	1	3	false	0.3572254335257796	0.7516618497104947	0.0	cell projection morphogenesis
GO:0060291	16515	78	3	1	216	1	2	false	0.361111111111119	0.7559009786989226	7.817921006967337E-61	long-term synaptic potentiation
GO:0099699	16515	128	3	1	344	1	2	false	0.3720930232557984	0.7679551130359141	5.505157902967546E-98	integral component of synaptic membrane
GO:0043085	16515	1381	3	1	6623	2	3	false	0.37357764940129584	0.7679551130359141	0.0	positive regulation of catalytic activity
GO:0030182	16515	1250	3	1	3328	1	2	false	0.37560096153843164	0.7679551130359141	0.0	neuron differentiation
GO:0098590	16515	2390	3	1	6329	1	2	false	0.37762679728146903	0.7679551130359141	0.0	plasma membrane region
GO:0071375	16515	297	3	1	785	1	3	false	0.378343949044563	0.7679551130359141	2.613672664187581E-225	cellular response to peptide hormone stimulus
GO:0048468	16515	1897	3	1	5006	1	3	false	0.3789452656821435	0.7679551130359141	0.0	cell development
GO:1901566	16515	1676	3	1	7864	2	2	false	0.38084606050601877	0.7679551130359141	0.0	organonitrogen compound biosynthetic process
GO:0045211	16515	263	3	1	683	1	2	false	0.38506588579795026	0.7679551130359141	6.417651019588943E-197	postsynaptic membrane
GO:0006952	16515	1379	3	1	3575	1	1	false	0.3857342657333946	0.7679551130359141	0.0	defense response
GO:1901700	16515	1487	3	1	3829	1	1	false	0.3883520501432656	0.7679551130359141	0.0	response to oxygen-containing compound
GO:0007194	16515	75	3	1	193	1	4	false	0.38860103626942094	0.7679551130359141	1.696272514086735E-55	negative regulation of adenylate cyclase activity
GO:0022008	16515	1450	3	1	3721	1	2	false	0.3896801934959465	0.7679551130359141	0.0	neurogenesis
GO:0042325	16515	1477	3	2	2359	2	2	false	0.3919179106172628	0.7686157082008455	0.0	regulation of phosphorylation
GO:0050794	16515	8239	3	2	12995	2	2	false	0.401954730578933	0.7813906858849469	0.0	regulation of cellular process
GO:0044093	16515	1894	3	1	11969	3	2	false	0.4035952457842888	0.7813906858849469	0.0	positive regulation of molecular function
GO:0051592	16515	135	3	1	330	1	1	false	0.4090909090908969	0.7813906858849469	2.4692721886313344E-96	response to calcium ion
GO:0006906	16515	890	3	1	2170	1	3	false	0.4101382488476744	0.7813906858849469	0.0	vesicle fusion
GO:0032879	16515	2429	3	1	10462	2	2	false	0.41045963093603816	0.7813906858849469	0.0	regulation of localization
GO:0007611	16515	229	3	1	556	1	2	false	0.4118705035971031	0.7813906858849469	7.274518228354743E-163	learning or memory
GO:0050789	16515	8917	3	2	13878	2	2	false	0.41282534736715193	0.7813906858849469	0.0	regulation of biological process
GO:0005887	16515	333	3	1	803	1	2	false	0.41469489414686944	0.7813906858849469	8.269589478432813E-236	integral component of plasma membrane
GO:1990026	16515	33	3	1	79	1	2	false	0.4177215189873397	0.7813906858849469	5.340939324893757E-23	hippocampal mossy fiber expansion
GO:0043434	16515	409	3	1	979	1	2	false	0.41777323799789234	0.7813906858849469	4.517083471812399E-288	response to peptide hormone
GO:0098948	16515	62	3	1	146	1	2	false	0.42465753424658487	0.79060665362037	8.876535878000997E-43	intrinsic component of postsynaptic specialization membrane
GO:0010562	16515	1074	3	1	4324	2	3	false	0.43511225694443456	0.8009551675596958	0.0	positive regulation of phosphorus metabolic process
GO:0099146	16515	45	3	1	103	1	2	false	0.4368932038834865	0.8009551675596958	2.8393636852325753E-30	intrinsic component of postsynaptic density membrane
GO:0023056	16515	1745	3	1	6990	2	3	false	0.43699019366488334	0.8009551675596958	0.0	positive regulation of signaling
GO:0044267	16515	4687	3	2	7022	2	2	false	0.4454894664174202	0.8009551675596958	0.0	cellular protein metabolic process
GO:0009653	16515	2361	3	1	5265	1	2	false	0.448433048434521	0.8009551675596958	0.0	anatomical structure morphogenesis
GO:0016192	16515	2128	3	1	4702	1	1	false	0.45257337303454787	0.8009551675596958	0.0	vesicle-mediated transport
GO:0010647	16515	1736	3	1	6661	2	3	false	0.4533484092089798	0.8009551675596958	0.0	positive regulation of cell communication
GO:0007613	16515	104	3	1	229	1	1	false	0.4541484716157078	0.8009551675596958	5.748000624441082E-68	memory
GO:0006954	16515	627	3	1	1379	1	1	false	0.4546773023932808	0.8009551675596958	0.0	inflammatory response
GO:0005488	16515	9221	3	3	11969	3	1	false	0.4572229480303556	0.8009551675596958	0.0	binding
GO:0070887	16515	2939	3	1	6418	1	2	false	0.4579308195697249	0.8009551675596958	0.0	cellular response to chemical stimulus
GO:0008152	16515	9406	3	2	13878	2	1	false	0.4593474426524375	0.8009551675596958	0.0	metabolic process
GO:0051247	16515	1579	3	1	5964	2	4	false	0.45944772553795316	0.8009551675596958	0.0	positive regulation of protein metabolic process
GO:0044237	16515	8863	3	2	13059	2	2	false	0.4606020948724073	0.8009551675596958	0.0	cellular metabolic process
GO:0032270	16515	1481	3	1	5504	2	4	false	0.46578735858869524	0.8009551675596958	0.0	positive regulation of cellular protein metabolic process
GO:0031325	16515	2641	3	1	9799	2	4	false	0.46641511527881546	0.8009551675596958	0.0	positive regulation of cellular metabolic process
GO:0048869	16515	3513	3	1	13027	2	2	false	0.4666342097695012	0.8009551675596958	0.0	cellular developmental process
GO:0009893	16515	2828	3	1	10458	2	3	false	0.4677245848649835	0.8009551675596958	0.0	positive regulation of metabolic process
GO:1901564	16515	6170	3	2	9003	2	2	false	0.4696492958551283	0.8009551675596958	0.0	organonitrogen compound metabolic process
GO:0048667	16515	545	3	1	1154	1	2	false	0.4722703639515174	0.8009551675596958	0.0	cell morphogenesis involved in neuron differentiation
GO:0042592	16515	1707	3	1	3583	1	1	false	0.4764164108288804	0.8009551675596958	0.0	homeostatic process
GO:0065007	16515	9584	3	2	13878	2	1	false	0.4768983520948942	0.8009551675596958	0.0	biological regulation
GO:0007399	16515	1971	3	1	4127	1	1	false	0.4775866246659873	0.8009551675596958	0.0	nervous system development
GO:0006164	16515	269	3	1	563	1	3	false	0.47779751332150167	0.8009551675596958	1.715264339681357E-168	purine nucleotide biosynthetic process
GO:0036211	16515	3764	3	2	5415	2	2	false	0.483133465065599	0.8027414720061911	0.0	protein modification process
GO:0006351	16515	2161	3	1	4421	1	3	false	0.4888034381364633	0.8027414720061911	0.0	transcription, DNA-templated
GO:0071248	16515	173	3	1	353	1	2	false	0.4900849858356408	0.8027414720061911	1.3763388803603684E-105	cellular response to metal ion
GO:0006950	16515	3575	3	1	7281	1	1	false	0.4910039829684965	0.8027414720061911	0.0	response to stress
GO:0007189	16515	110	3	1	224	1	3	false	0.49107142857141234	0.8027414720061911	7.217585119450678E-67	adenylate cyclase-activating G protein-coupled receptor signaling pathway
GO:0061025	16515	959	3	1	1951	1	1	false	0.49154279856490213	0.8027414720061911	0.0	membrane fusion
GO:0031401	16515	1143	3	1	3972	2	3	false	0.49277199271667177	0.8027414720061911	0.0	positive regulation of protein modification process
GO:0097447	16515	581	3	1	1166	1	3	false	0.49828473413403224	0.8080000000002282	0.0	dendritic tree
GO:0009260	16515	273	3	1	546	1	3	false	0.5000000000001412	0.8080000000002282	1.2719717912950743E-163	ribonucleotide biosynthetic process
GO:0051173	16515	2492	3	1	8444	2	3	false	0.5031699462235064	0.8098831006944087	0.0	positive regulation of nitrogen compound metabolic process
GO:0032774	16515	2371	3	1	4657	1	3	false	0.5091260468124964	0.812108873013399	0.0	RNA biosynthetic process
GO:0016849	16515	212	3	1	416	1	1	false	0.5096153846154484	0.812108873013399	1.6319939215478577E-124	phosphorus-oxygen lyase activity
GO:0071944	16515	5612	3	1	10934	1	1	false	0.5132613865040625	0.812108873013399	0.0	cell periphery
GO:0019935	16515	257	3	1	499	1	1	false	0.5150300601201637	0.812108873013399	2.1433384155952373E-149	cyclic-nucleotide-mediated signaling
GO:0048666	16515	1027	3	1	1990	1	2	false	0.5160804020101041	0.812108873013399	0.0	neuron development
GO:0044260	16515	6589	3	2	9167	2	2	false	0.516613812783276	0.812108873013399	0.0	cellular macromolecule metabolic process
GO:0061564	16515	477	3	1	915	1	1	false	0.5213114754098666	0.8141770477492553	3.141381716105017E-274	axon development
GO:1902531	16515	1775	3	1	3387	1	2	false	0.5240625922641011	0.8141770477492553	0.0	regulation of intracellular signal transduction
GO:0042221	16515	3829	3	1	7281	1	1	false	0.5258893009187912	0.8141770477492553	0.0	response to chemical
GO:0003700	16515	1187	3	1	2246	1	3	false	0.5284951024046584	0.8141770477492553	0.0	DNA-binding transcription factor activity
GO:0018130	16515	3081	3	1	5741	1	2	false	0.5366660860487552	0.8141770477492553	0.0	heterocycle biosynthetic process
GO:0019438	16515	3096	3	1	5759	1	2	false	0.5375933321753205	0.8141770477492553	0.0	aromatic compound biosynthetic process
GO:0009966	16515	2880	3	1	5336	1	4	false	0.539730134934311	0.8141770477492553	0.0	regulation of signal transduction
GO:0048523	16515	4164	3	1	12864	2	3	false	0.5426272538044857	0.8141770477492553	0.0	negative regulation of cellular process
GO:0009152	16515	261	3	1	480	1	3	false	0.5437500000000851	0.8141770477492553	5.519246276620979E-143	purine ribonucleotide biosynthetic process
GO:0003824	16515	6357	3	2	11969	3	1	false	0.5466266953838821	0.8141770477492553	0.0	catalytic activity
GO:0033674	16515	596	3	1	1822	2	4	false	0.5473440426390318	0.8141770477492553	0.0	positive regulation of kinase activity
GO:1901362	16515	3230	3	1	5889	1	2	false	0.5484802173548106	0.8141770477492553	0.0	organic cyclic compound biosynthetic process
GO:0043005	16515	1047	3	1	1906	1	1	false	0.54931794333664	0.8141770477492553	0.0	neuron projection
GO:0016310	16515	2217	3	2	2991	2	1	false	0.5493483795857319	0.8141770477492553	0.0	phosphorylation
GO:0050877	16515	817	3	1	1482	1	1	false	0.5512820512820672	0.8141770477492553	0.0	nervous system process
GO:0003674	16515	11969	3	3	14589	3	1	false	0.5521759367843886	0.8141770477492553	0.0	molecular_function
GO:0010604	16515	2560	3	1	7739	2	3	false	0.5521893838695444	0.8141770477492553	0.0	positive regulation of macromolecule metabolic process
GO:0030425	16515	581	3	1	1047	1	2	false	0.5549188156636807	0.8152261873750073	1.4979502321803E-311	dendrite
GO:0048519	16515	4686	3	1	13878	2	2	false	0.5613174994517115	0.8216386586177227	0.0	negative regulation of biological process
GO:0046914	16515	976	3	1	1729	1	1	false	0.564488143435167	0.8232967868151894	0.0	transition metal ion binding
GO:0045860	16515	531	3	1	1543	2	4	false	0.5699872147585301	0.8283267437498063	0.0	positive regulation of protein kinase activity
GO:0030424	16515	602	3	1	1047	1	1	false	0.5749761222538338	0.8292553515852039	3.60013370824989E-309	axon
GO:0050804	16515	387	3	1	673	1	2	false	0.5750371471025532	0.8292553515852039	1.6518777353779856E-198	modulation of chemical synaptic transmission
GO:0099060	16515	59	3	1	102	1	2	false	0.578431372549022	0.8292553515852039	8.71455207836305E-30	integral component of postsynaptic specialization membrane
GO:0016020	16515	6329	3	1	10934	1	1	false	0.5788366563045235	0.8292553515852039	0.0	membrane
GO:0006355	16515	1873	3	1	3216	1	4	false	0.5824004975125974	0.8314127243642733	0.0	regulation of transcription, DNA-templated
GO:0007165	16515	4610	3	1	12851	2	5	false	0.5887867740014167	0.8353514736526674	0.0	signal transduction
GO:0045937	16515	1074	3	1	2991	2	3	false	0.5892949752252727	0.8353514736526674	0.0	positive regulation of phosphate metabolic process
GO:0031175	16515	915	3	1	1533	1	2	false	0.5968688845399999	0.8365425656008456	0.0	neuron projection development
GO:0023052	16515	5095	3	1	13878	2	1	false	0.599489557351409	0.8365425656008456	0.0	signaling
GO:0023051	16515	3308	3	1	9004	2	2	false	0.5998332753785816	0.8365425656008456	0.0	regulation of signaling
GO:0032990	16515	638	3	1	1057	1	1	false	0.6035950804161297	0.8365425656008456	2.1711294386699665E-307	cell part morphogenesis
GO:0065008	16515	3583	3	1	9584	2	1	false	0.6079634271676224	0.8365425656008456	0.0	regulation of biological quality
GO:0016773	16515	1274	3	2	1632	2	1	false	0.6092895312626407	0.8365425656008456	0.0	phosphotransferase activity, alcohol group as acceptor
GO:0009165	16515	355	3	1	581	1	2	false	0.6110154905334247	0.8365425656008456	6.960007714092179E-168	nucleotide biosynthetic process
GO:0034654	16515	3033	3	1	4963	1	5	false	0.6111223050563478	0.8365425656008456	0.0	nucleobase-containing compound biosynthetic process
GO:0048878	16515	1045	3	1	1707	1	1	false	0.6121851200940747	0.8365425656008456	0.0	chemical homeostasis
GO:0001067	16515	1507	3	1	2455	1	1	false	0.6138492871691265	0.8365425656008456	0.0	regulatory region nucleic acid binding
GO:0032502	16515	5265	3	1	13878	2	1	false	0.6148445949070811	0.8365425656008456	0.0	developmental process
GO:0048583	16515	3777	3	1	9953	2	2	false	0.6149830247115128	0.8365425656008456	0.0	regulation of response to stimulus
GO:0043169	16515	1836	3	1	2941	1	1	false	0.6242774566465132	0.8463358808227898	0.0	cation binding
GO:0010646	16515	3269	3	1	8383	2	2	false	0.6278745320764318	0.8483655884912323	0.0	regulation of cell communication
GO:2000112	16515	2359	3	1	3737	1	3	false	0.6312550173929603	0.8500900900891866	0.0	regulation of cellular macromolecule biosynthetic process
GO:0044271	16515	3707	3	1	5830	1	2	false	0.6358490566033003	0.8532541491285778	0.0	cellular nitrogen compound biosynthetic process
GO:0007154	16515	5113	3	1	12841	2	1	false	0.637828596625818	0.8532541491285778	0.0	cell communication
GO:0006464	16515	3764	3	2	4687	2	2	false	0.644891414680917	0.859855219574556	0.0	cellular protein modification process
GO:0048513	16515	3125	3	1	4812	1	2	false	0.6494181213633105	0.8630425033907151	0.0	animal organ development
GO:0048812	16515	604	3	1	927	1	2	false	0.6515641855448621	0.8630555113446697	1.979770327319711E-259	neuron projection morphogenesis
GO:0010038	16515	330	3	1	502	1	1	false	0.6573705179281637	0.8658337110537916	1.964419696631626E-139	response to metal ion
GO:0019219	16515	2640	3	1	6350	2	4	false	0.6586878955450326	0.8658337110537916	0.0	regulation of nucleobase-containing compound metabolic process
GO:0007409	16515	435	3	1	659	1	3	false	0.6600910470410094	0.8658337110537916	1.0891818025309468E-182	axonogenesis
GO:0051179	16515	5875	3	1	13878	2	1	false	0.6674714852900016	0.8715476166346819	0.0	localization
GO:2001141	16515	2128	3	1	3182	1	4	false	0.6687617850414639	0.8715476166346819	0.0	regulation of RNA biosynthetic process
GO:0045202	16515	1222	3	1	1821	1	1	false	0.6710598572206609	0.871730489765746	0.0	synapse
GO:0099061	16515	42	3	1	62	1	2	false	0.6774193548387124	0.8719156048278035	1.0861916459535473E-16	integral component of postsynaptic density membrane
GO:0009889	16515	2875	3	1	6647	2	2	false	0.6780101359163686	0.8719156048278035	0.0	regulation of biosynthetic process
GO:0009059	16515	3643	3	1	8388	2	2	false	0.6800251587222857	0.8719156048278035	0.0	macromolecule biosynthetic process
GO:0032501	16515	6028	3	1	13878	2	1	false	0.6800651759953393	0.8719156048278035	0.0	multicellular organismal process
GO:0031326	16515	2783	3	1	6367	2	3	false	0.6831794635377593	0.8719156048278035	0.0	regulation of cellular biosynthetic process
GO:0043167	16515	2941	3	1	9221	3	1	false	0.6841516008178558	0.8719156048278035	0.0	ion binding
GO:0007275	16515	4343	3	1	6284	1	2	false	0.6911203055396322	0.8746782108142679	0.0	multicellular organism development
GO:0071900	16515	482	3	1	1083	2	2	false	0.6922698808507161	0.8746782108142679	2.77E-322	regulation of protein serine/threonine kinase activity
GO:0034645	16515	3359	3	1	7536	2	3	false	0.6928144244073409	0.8746782108142679	0.0	cellular macromolecule biosynthetic process
GO:0051252	16515	2375	3	1	5290	2	3	false	0.6964020271057917	0.876265751396173	0.0	regulation of RNA metabolic process
GO:0032147	16515	371	3	1	531	1	1	false	0.6986817325802082	0.876265751396173	1.973659394228755E-140	activation of protein kinase activity
GO:0042327	16515	1021	3	1	2255	2	3	false	0.7006510229655004	0.876265751396173	0.0	positive regulation of phosphorylation
GO:0051716	16515	5952	3	1	13037	2	2	false	0.7046775995641958	0.876265751396173	0.0	cellular response to stimulus
GO:0005515	16515	5904	3	2	9221	3	1	false	0.7049167554548422	0.876265751396173	0.0	protein binding
GO:0001934	16515	951	3	1	2058	2	4	false	0.7107834869489824	0.8806614985911391	0.0	positive regulation of protein phosphorylation
GO:0071310	16515	2428	3	1	3396	1	2	false	0.7149587750292418	0.8806614985911391	0.0	cellular response to organic substance
GO:0043170	16515	7606	3	2	8995	2	1	false	0.7149925038066675	0.8806614985911391	0.0	macromolecule metabolic process
GO:0007623	16515	183	3	1	254	1	1	false	0.720472440944831	0.8825981558110169	7.838283481832857E-65	circadian rhythm
GO:0007188	16515	179	3	1	248	1	4	false	0.7217741935484785	0.8825981558110169	3.677552451882899E-63	adenylate cyclase-modulating G protein-coupled receptor signaling pathway
GO:1901363	16515	3236	3	1	9221	3	1	false	0.7266104032693013	0.8825981558110169	0.0	heterocyclic compound binding
GO:0090304	16515	3833	3	1	8019	2	2	false	0.727536443673468	0.8825981558110169	0.0	nucleic acid metabolic process
GO:0010467	16515	3646	3	1	7606	2	1	false	0.7289651427426351	0.8825981558110169	0.0	gene expression
GO:0071840	16515	6683	3	1	13878	2	1	false	0.7312312569110183	0.8825981558110169	0.0	cellular component organization or biogenesis
GO:0010468	16515	2644	3	1	5456	2	2	false	0.7344128580688892	0.8825981558110169	0.0	regulation of gene expression
GO:0010556	16515	2677	3	1	5514	2	3	false	0.7353262881621496	0.8825981558110169	0.0	regulation of macromolecule biosynthetic process
GO:0097159	16515	3307	3	1	9221	3	1	false	0.7362266794760215	0.8825981558110169	0.0	organic cyclic compound binding
GO:0006996	16515	4814	3	1	6509	1	1	false	0.7395913350707962	0.8832162965663585	0.0	organelle organization
GO:0003676	16515	2455	3	1	3307	1	2	false	0.7423646809805463	0.8832162965663585	0.0	nucleic acid binding
GO:0099055	16515	99	3	1	133	1	2	false	0.744360902255682	0.8832162965663585	1.8525853898994203E-32	integral component of postsynaptic membrane
GO:0006139	16515	4384	3	1	8848	2	5	false	0.7454870225968521	0.8832162965663585	0.0	nucleobase-containing compound metabolic process
GO:0009058	16515	4757	3	1	9406	2	1	false	0.7557346352079608	0.8882810112292039	0.0	biosynthetic process
GO:0008270	16515	738	3	1	976	1	1	false	0.7561475409839682	0.8882810112292039	1.1877757905648653E-234	zinc ion binding
GO:0016043	16515	6509	3	1	12854	2	2	false	0.7563580887694212	0.8882810112292039	0.0	cellular component organization
GO:0046483	16515	4528	3	1	8863	2	1	false	0.7607976104526049	0.8909050278923257	0.0	heterocycle metabolic process
GO:0006725	16515	4570	3	1	8863	2	1	false	0.7654107500091167	0.891863434314233	0.0	cellular aromatic compound metabolic process
GO:0044249	16515	4600	3	1	8896	2	2	false	0.7668224610890515	0.891863434314233	0.0	cellular biosynthetic process
GO:1901576	16515	4681	3	1	9027	2	2	false	0.7682387998548343	0.891863434314233	0.0	organic substance biosynthetic process
GO:0010033	16515	2958	3	1	3829	1	1	false	0.7725254635656792	0.8934794728842884	0.0	response to organic substance
GO:0050896	16515	7281	3	1	13878	2	1	false	0.7740539987858934	0.8934794728842884	0.0	response to stimulus
GO:0003677	16515	1911	3	1	2455	1	1	false	0.778411405295452	0.8953822011649212	0.0	DNA binding
GO:1901360	16515	4777	3	1	8995	2	1	false	0.7801349871535947	0.8953822011649212	0.0	organic cyclic compound metabolic process
GO:0006807	16515	8339	3	2	9406	2	1	false	0.7859810771650153	0.8963757440030458	0.0	nitrogen compound metabolic process
GO:0043565	16515	1505	3	1	1911	1	1	false	0.7875457875451017	0.8963757440030458	0.0	sequence-specific DNA binding
GO:0044212	16515	1506	3	1	1912	1	2	false	0.7876569037650526	0.8963757440030458	0.0	transcription regulatory region DNA binding
GO:0120025	16515	1906	3	1	2390	1	2	false	0.797489539750139	0.8995320519040944	0.0	plasma membrane bounded cell projection
GO:0034641	16515	5039	3	1	9147	2	2	false	0.798328159552171	0.8995320519040944	0.0	cellular nitrogen compound metabolic process
GO:0003690	16515	1527	3	1	1911	1	1	false	0.7990580847709637	0.8995320519040944	0.0	double-stranded DNA binding
GO:0006163	16515	482	3	1	603	1	2	false	0.7993366500830937	0.8995320519040944	1.2779817982468668E-130	purine nucleotide metabolic process
GO:0009259	16515	473	3	1	582	1	2	false	0.8127147766323559	0.9120465826651994	2.9974324036834596E-121	ribonucleotide metabolic process
GO:0051234	16515	4792	3	1	5875	1	1	false	0.8156595744665065	0.91281570106501	0.0	establishment of localization
GO:0016021	16515	749	3	1	908	1	1	false	0.8248898678410735	0.9205953221209772	3.3519406952242996E-182	integral component of membrane
GO:0071495	16515	1268	3	1	1513	1	1	false	0.8380700594853455	0.932728110281211	3.6313787365830666E-290	cellular response to endogenous stimulus
GO:0019933	16515	217	3	1	257	1	1	false	0.8443579766537549	0.9371445674948269	8.04754023007651E-48	cAMP-mediated signaling
GO:0043226	16515	9283	3	1	10934	1	1	false	0.849003109566795	0.939718510315028	0.0	organelle
GO:0009987	16515	12841	3	2	13878	2	1	false	0.8561333170471993	0.9415478513874013	0.0	cellular process
GO:0044238	16515	8708	3	2	9406	2	1	false	0.8570836107254336	0.9415478513874013	0.0	primary metabolic process
GO:0048731	16515	4127	3	1	4812	1	2	false	0.8576475477984249	0.9415478513874013	0.0	system development
GO:0016070	16515	3298	3	1	3833	1	1	false	0.8604226454472057	0.9420345494869137	0.0	RNA metabolic process
GO:0005886	16515	5537	3	1	6400	1	2	false	0.8651562500031486	0.9446570945980325	0.0	plasma membrane
GO:0045055	16515	744	3	1	848	1	1	false	0.877358490565866	0.9553984641202423	2.0969965795055626E-136	regulated exocytosis
GO:0005622	16515	10525	3	1	11845	1	1	false	0.8885605740914505	0.9649958922928655	0.0	intracellular
GO:0004016	16515	192	3	1	215	1	2	false	0.8930232558138769	0.9672423467796415	1.978272393273524E-31	adenylate cyclase activity
GO:1903506	16515	2128	3	1	2359	1	2	false	0.9020771513364592	0.9722725960046769	0.0	regulation of nucleic acid-templated transcription
GO:0032940	16515	1368	3	1	1513	1	2	false	0.9041639127564974	0.9722725960046769	8.433213512315943E-207	secretion by cell
GO:0004674	16515	817	3	1	1176	2	1	false	0.906989434070991	0.9722725960046769	2.3066182299E-313	protein serine/threonine kinase activity
GO:0000902	16515	960	3	1	1057	1	1	false	0.9082308420055522	0.9722725960046769	4.187268842637695E-140	cell morphogenesis
GO:0090174	16515	890	3	1	977	1	2	false	0.9109518935511326	0.9722725960046769	8.266259420119767E-127	organelle membrane fusion
GO:0048856	16515	4812	3	1	5265	1	1	false	0.9139601139625344	0.9722725960046769	0.0	anatomical structure development
GO:0071704	16515	8995	3	2	9406	2	1	false	0.9145138279251911	0.9722725960046769	0.0	organic substance metabolic process
GO:0000976	16515	1415	3	1	1543	1	2	false	0.9170447180812652	0.9724043729785594	6.742013886341853E-191	transcription regulatory region sequence-specific DNA binding
GO:0110165	16515	10934	3	1	11845	1	1	false	0.9230899113551975	0.9762521575588999	0.0	cellular anatomical entity
GO:0009150	16515	460	3	1	495	1	2	false	0.9292929292930806	0.978229366092596	1.728424826458533E-54	purine ribonucleotide metabolic process
GO:1990837	16515	1457	3	1	1567	1	2	false	0.9298021697513784	0.978229366092596	2.7858462114274706E-172	sequence-specific double-stranded DNA binding
GO:0032279	16515	326	3	1	348	1	2	false	0.9367816091955262	0.9830123899090716	2.6942141911331886E-35	asymmetric synapse
GO:0046872	16515	1729	3	1	1836	1	1	false	0.9417211328980686	0.9844880600022173	1.6689959932889248E-176	metal ion binding
GO:0014069	16515	326	3	1	345	1	2	false	0.94492753623195	0.9844880600022173	1.2182739717218095E-31	postsynaptic density
GO:0030154	16515	3328	3	1	3513	1	1	false	0.9473384571602879	0.9844880600022173	6.4067112836E-314	cell differentiation
GO:0045761	16515	192	3	1	202	1	3	false	0.9504950495048902	0.9844880600022173	4.0230126285338397E-17	regulation of adenylate cyclase activity
GO:0048699	16515	1380	3	1	1450	1	1	false	0.9517241379311188	0.9844880600022173	3.2946673344839256E-121	generation of neurons
GO:0099500	16515	848	3	1	890	1	2	false	0.9528089887645222	0.9844880600022173	5.0133519213091185E-73	vesicle fusion to plasma membrane
GO:0098857	16515	315	3	1	324	1	1	false	0.9722222222220275	0.9968253968255789	1.0316692117906443E-17	membrane microdomain
GO:0097457	16515	35	3	1	36	1	1	false	0.9722222222222209	0.9968253968255789	0.027777777777777804	hippocampal mossy fiber
GO:0006810	16515	4702	3	1	4792	1	1	false	0.9812186978288634	0.9968253968255789	1.9528703698435357E-193	transport
GO:0009117	16515	578	3	1	587	1	1	false	0.9846678023849298	0.9968253968255789	4.66427742017905E-20	nucleotide metabolic process
GO:0099537	16515	678	3	1	688	1	1	false	0.9854651162789891	0.9968253968255789	1.6308581617624151E-22	trans-synaptic signaling
GO:0120036	16515	1437	3	1	1456	1	1	false	0.9869505494513129	0.9968253968255789	1.0870553178834464E-43	plasma membrane bounded cell projection organization
GO:0006796	16515	2991	3	2	3009	2	1	false	0.9880697004732796	0.9968253968255789	1.6476590431454356E-47	phosphate-containing compound metabolic process
GO:0098916	16515	673	3	1	678	1	1	false	0.9926253687314729	0.9968253968255789	8.500657496417303E-13	anterograde trans-synaptic signaling
GO:0008150	16515	13878	3	2	14589	3	1	false	0.9931147088163584	0.9968253968255789	0.0	biological_process
GO:0005575	16515	11845	3	1	14589	3	1	false	0.9933520138890299	0.9968253968255789	0.0	cellular_component
GO:0097659	16515	2359	3	1	2371	1	1	false	0.9949388443690911	0.9968253968255789	1.5605119001577283E-32	nucleic acid-templated transcription
GO:0120039	16515	616	3	1	618	1	1	false	0.9967637540452995	0.9968253968255789	5.24513120695616E-6	plasma membrane bounded cell projection morphogenesis
GO:0045121	16515	314	3	1	315	1	1	false	0.9968253968255789	0.9968253968255789	0.0031746031746034678	membrane raft
GO:0000000	16515	14589	3	3	0	0	0	true	1.0	1.0	1.0	Gene Ontology
GO:0007268	16515	673	3	1	673	1	1	true	1.0	1.0	1.0	chemical synaptic transmission
