## Supplementary File S3 for "PIGNON: A protein-protein interaction-guided functional enrichment analysis for quantitative proteomics": table-mcl2_cluster1171-Parent-Child-Union-Benjamini-Hochberg.txt

ID	Pop.total	Pop.term	Study.total	Study.term	Pop.family	Study.family	nparents	is.trivial	p	p.adjusted	p.min	name
GO:0032182	16515	94	3	2	5904	2	1	false	2.508370416583006E-4	0.023569063578678516	7.444883151756296E-209	ubiquitin-like protein binding
GO:0006998	16515	46	3	2	2136	2	3	false	4.539115333000196E-4	0.023569063578678516	6.178175412058076E-96	nuclear envelope organization
GO:0016874	16515	155	3	2	6357	2	1	false	5.907671241013992E-4	0.023569063578678516	9.95913586E-316	ligase activity
GO:0006997	16515	119	3	2	4814	2	1	false	6.060479982065178E-4	0.023569063578678516	1.4677403379619203E-241	nucleus organization
GO:0007030	16515	127	3	2	4903	2	2	false	6.657927564598451E-4	0.023569063578678516	3.2001585499126877E-255	Golgi organization
GO:0007033	16515	150	3	2	4814	2	1	false	9.646184845403576E-4	0.028456245293940547	2.5103436758205805E-289	vacuole organization
GO:0061919	16515	485	3	2	12841	3	1	false	0.004164027017016106	0.1052903974302644	0.0	process utilizing autophagic mechanism
GO:0010256	16515	473	3	2	6509	2	1	false	0.0052703726474315395	0.11660699482442281	0.0	endomembrane system organization
GO:0033130	16515	11	3	1	1183	1	1	false	0.009298393913776192	0.18263589110678569	6.585287440385997E-27	acetylcholine receptor binding
GO:0005794	16515	859	3	2	8452	2	3	false	0.010318411926937044	0.18263589110678569	0.0	Golgi apparatus
GO:0000045	16515	88	3	2	774	2	6	false	0.012796213283591235	0.20442395072122896	1.962705156146921E-118	autophagosome assembly
GO:0005801	16515	54	3	1	7335	2	2	false	0.014670724301144758	0.20442395072122896	5.2076978543391417E-138	cis-Golgi network
GO:0019787	16515	523	3	2	3955	2	2	false	0.01745778091535952	0.20442395072122896	0.0	ubiquitin-like protein transferase activity
GO:0070925	16515	771	3	2	5515	2	2	false	0.019522382817781306	0.20442395072122896	0.0	organelle assembly
GO:0044257	16515	735	3	2	4887	2	3	false	0.02259371245725271	0.20442395072122896	0.0	cellular protein catabolic process
GO:0046835	16515	54	3	1	2345	1	2	false	0.023027718550122526	0.20442395072122896	4.3920222068662926E-111	carbohydrate phosphorylation
GO:0044265	16515	1103	3	2	7226	2	3	false	0.023282054327142154	0.20442395072122896	0.0	cellular macromolecule catabolic process
GO:0051653	16515	48	3	1	1999	1	2	false	0.024012006002980774	0.20442395072122896	7.978545923241578E-98	spindle localization
GO:0031616	16515	15	3	1	619	1	2	false	0.024232633279481476	0.20442395072122896	2.0672386691959975E-30	spindle pole centrosome
GO:0030163	16515	878	3	2	5628	2	3	false	0.024314374710513956	0.20442395072122896	0.0	protein catabolic process
GO:0019321	16515	7	3	1	261	1	1	false	0.026819923371644957	0.20442395072122896	6.624970397029131E-14	pentose metabolic process
GO:0009057	16515	1319	3	2	8030	2	2	false	0.0269639307198052	0.20442395072122896	0.0	macromolecule catabolic process
GO:0070050	16515	31	3	1	1145	1	2	false	0.027074235807860707	0.20442395072122896	1.8621376828102836E-61	neuron cellular homeostasis
GO:0019777	16515	88	3	2	523	2	1	false	0.028043339706823656	0.20442395072122896	2.586240819611921E-102	Atg12 transferase activity
GO:0000922	16515	159	3	1	10934	2	2	false	0.02887343936740522	0.20442395072122896	0.0	spindle pole
GO:1901565	16515	1167	3	2	6503	2	2	false	0.03218167816256006	0.21908296287588963	0.0	organonitrogen compound catabolic process
GO:0051293	16515	43	3	1	1175	1	4	false	0.036595744680842625	0.23380225876775745	1.2804917226751458E-79	establishment of spindle localization
GO:0051117	16515	80	3	1	2163	1	1	false	0.036985668053656544	0.23380225876775745	4.9272097109294894E-148	ATPase binding
GO:0005623	16515	1465	3	2	11845	3	1	false	0.04208633156610349	0.2568717478344937	0.0	cell
GO:0008233	16515	1074	3	2	5075	2	3	false	0.04475251984904702	0.2640398671093774	0.0	peptidase activity
GO:0007163	16515	209	3	1	12841	3	1	false	0.04804124110006693	0.27429998950683376	0.0	establishment or maintenance of cell polarity
GO:0006914	16515	485	3	2	2055	2	2	false	0.05561280937789461	0.30760835187147956	0.0	autophagy
GO:0061650	16515	129	3	2	523	2	1	false	0.060482187204684915	0.3080885311871483	3.2239330477825634E-126	ubiquitin-like protein conjugating enzyme activity
GO:0031984	16515	336	3	1	10934	2	3	false	0.06051806879142672	0.3080885311871483	0.0	organelle subcompartment
GO:0019786	16515	88	3	2	355	2	1	false	0.06092146096921012	0.3080885311871483	9.372041129483989E-86	Atg8-specific protease activity
GO:0061660	16515	88	3	2	341	2	2	false	0.06603415559771773	0.32466793168877883	5.516787924231338E-84	Atg12 ligase activity
GO:1905037	16515	91	3	2	339	2	2	false	0.07147719537099045	0.3419314481260895	4.680145493990937E-85	autophagosome organization
GO:0005819	16515	351	3	1	4526	1	2	false	0.07755192222735038	0.36122869037476363	0.0	spindle
GO:1990823	16515	92	3	1	1093	1	1	false	0.08417200365966794	0.3628232005590886	1.7924287100089552E-136	response to leukemia inhibitory factor
GO:0044262	16515	264	3	1	8902	3	2	false	0.08636578479998999	0.3628232005590886	0.0	cellular carbohydrate metabolic process
GO:1903320	16515	217	3	1	2456	1	2	false	0.08835504885996776	0.3628232005590886	8.50003E-318	regulation of protein modification by small protein conjugation or removal
GO:0061024	16515	1951	3	2	6509	2	1	false	0.0898111101987478	0.3628232005590886	0.0	membrane organization
GO:0045111	16515	178	3	1	1977	1	1	false	0.09003540718251662	0.3628232005590886	4.727759231309853E-259	intermediate filament cytoskeleton
GO:1990830	16515	92	3	1	1013	1	2	false	0.09081934846992942	0.3628232005590886	2.691146047007333E-133	cellular response to leukemia inhibitory factor
GO:1902850	16515	132	3	1	1431	1	2	false	0.09224318658281913	0.3628232005590886	1.630679668845291E-190	microtubule cytoskeleton organization involved in mitosis
GO:0006508	16515	1639	3	2	5250	2	1	false	0.09742198514034532	0.3748628558661114	0.0	proteolysis
GO:0012505	16515	3456	3	2	10934	2	3	false	0.09988571158252003	0.37616533936395846	0.0	endomembrane system
GO:1901575	16515	1956	3	2	9133	3	2	false	0.11792570287235611	0.43485102934181313	0.0	organic substance catabolic process
GO:0005815	16515	738	3	1	10934	2	2	false	0.13044183128460157	0.45959847188517805	0.0	microtubule organizing center
GO:0044248	16515	2055	3	2	8923	3	2	false	0.13465671604800591	0.45959847188517805	0.0	cellular catabolic process
GO:0005814	16515	610	3	1	4526	1	2	false	0.13477684489653016	0.45959847188517805	0.0	centriole
GO:0005996	16515	261	3	1	1933	1	2	false	0.1350232798758715	0.45959847188517805	0.0	monosaccharide metabolic process
GO:0008289	16515	670	3	1	9221	2	1	false	0.1400482629374338	0.46770834980992043	0.0	lipid binding
GO:0051656	16515	691	3	1	4820	1	2	false	0.14336099585058182	0.46990548639912927	0.0	establishment of organelle localization
GO:0031468	16515	18	3	2	46	2	1	false	0.14782608695652016	0.47573122529643763	3.5474162390819544E-13	nuclear envelope reassembly
GO:0009056	16515	2357	3	2	9406	3	1	false	0.15687845219816113	0.4947995764473863	0.0	catabolic process
GO:0022607	16515	2668	3	2	6683	2	2	false	0.1593422364830566	0.4947995764473863	0.0	cellular component assembly
GO:0051603	16515	680	3	2	1685	2	2	false	0.1627184110179904	0.4965717025893845	0.0	proteolysis involved in cellular protein catabolic process
GO:0005975	16515	557	3	1	8996	3	2	false	0.17450383622557344	0.5235115086767204	0.0	carbohydrate metabolic process
GO:0019725	16515	841	3	1	12869	3	3	false	0.18353273727628747	0.5405294259490815	0.0	cellular homeostasis
GO:0044085	16515	2890	3	2	6683	2	1	false	0.18696807308865288	0.5405294259490815	0.0	cellular component biogenesis
GO:0005773	16515	3678	3	2	8452	2	2	false	0.1893379910104127	0.5405294259490815	0.0	vacuole
GO:0007017	16515	896	3	1	12841	3	1	false	0.19507704564466383	0.548073604430246	0.0	microtubule-based process
GO:0016740	16515	2841	3	2	6357	2	1	false	0.19968869270163794	0.5522640407529674	0.0	transferase activity
GO:0042176	16515	371	3	1	3259	2	3	false	0.21474893815339907	0.5847778777407945	0.0	regulation of protein catabolic process
GO:0140096	16515	3053	3	2	6357	2	1	false	0.23060845895344076	0.6081932773108436	0.0	catalytic activity, acting on a protein
GO:0060249	16515	397	3	1	1707	1	1	false	0.23257176332763665	0.6081932773108436	0.0	anatomical structure homeostasis
GO:0031396	16515	193	3	1	826	1	2	false	0.2336561743341094	0.6081932773108436	2.883176908307371E-194	regulation of protein ubiquitination
GO:0061025	16515	959	3	2	1951	2	1	false	0.241486154371664	0.6194644829533991	0.0	membrane fusion
GO:0005543	16515	409	3	1	1634	1	2	false	0.2503059975519952	0.6266006907539293	0.0	phospholipid binding
GO:0040001	16515	35	3	1	138	1	2	false	0.25362318840579484	0.6266006907539293	1.4792034822829817E-33	establishment of mitotic spindle localization
GO:0051294	16515	35	3	1	136	1	2	false	0.25735294117646784	0.6266006907539293	2.661890446986575E-33	establishment of spindle orientation
GO:0071944	16515	5612	3	2	10934	2	1	false	0.26341440040921293	0.6266006907539293	0.0	cell periphery
GO:0010498	16515	456	3	2	878	2	2	false	0.2694524458250398	0.6266006907539293	3.558302174652053E-263	proteasomal protein catabolic process
GO:0005737	16515	6076	3	2	11683	2	2	false	0.27045341452748134	0.6266006907539293	0.0	cytoplasm
GO:0051649	16515	801	3	1	5310	2	3	false	0.2789640872062485	0.6266006907539293	0.0	establishment of localization in cell
GO:0016787	16515	3358	3	2	6357	2	1	false	0.27899468710485265	0.6266006907539293	0.0	hydrolase activity
GO:0009894	16515	925	3	1	6072	2	2	false	0.2814914269846535	0.6266006907539293	0.0	regulation of catabolic process
GO:0003824	16515	6357	3	2	11969	2	1	false	0.28206984018158265	0.6266006907539293	0.0	catalytic activity
GO:0070647	16515	1066	3	1	3764	1	1	false	0.2832093517531884	0.6266006907539293	0.0	protein modification by small protein conjugation or removal
GO:0051640	16515	807	3	1	2730	1	1	false	0.295604395603829	0.6392433688141647	0.0	organelle localization
GO:0043632	16515	602	3	2	1103	2	1	false	0.29765546200500953	0.6392433688141647	0.0	modification-dependent macromolecule catabolic process
GO:0022402	16515	1438	3	1	12841	3	2	false	0.29975818989590775	0.6392433688141647	0.0	cell cycle process
GO:0008152	16515	9406	3	3	13878	3	1	false	0.311307534642788	0.650907959033035	0.0	metabolic process
GO:0044237	16515	8863	3	3	13059	3	2	false	0.31258291817970607	0.650907959033035	0.0	cellular metabolic process
GO:0007049	16515	1553	3	1	12841	3	1	false	0.32073302055780645	0.6601133097526947	0.0	cell cycle
GO:0019783	16515	355	3	2	622	2	1	false	0.32534911536738437	0.6619171657474372	9.176914798745161E-184	ubiquitin-like protein-specific protease activity
GO:0016020	16515	6329	3	2	10934	2	1	false	0.3350295766107691	0.673866307501206	0.0	membrane
GO:0016236	16515	289	3	2	485	2	1	false	0.3545710147396994	0.7003163944308112	2.1377386003569152E-141	macroautophagy
GO:0008234	16515	622	3	2	1042	2	1	false	0.35609308191397177	0.7003163944308112	3.040490279962583E-304	cysteine-type peptidase activity
GO:0005102	16515	1183	3	1	5904	2	1	false	0.360623209823149	0.701431957568103	0.0	signaling receptor binding
GO:0034097	16515	1093	3	1	2958	1	1	false	0.36950642325946553	0.7108982273578848	0.0	response to cytokine
GO:0005795	16515	122	3	1	315	1	1	false	0.38730158730161934	0.7353206264759885	1.039676048752804E-90	Golgi stack
GO:0031399	16515	1687	3	1	4320	1	2	false	0.39050925925843455	0.7353206264759885	0.0	regulation of protein modification process
GO:0043161	16515	403	3	2	635	2	2	false	0.40240939914069274	0.7480174357219418	2.8386962439804797E-180	proteasome-mediated ubiquitin-dependent protein catabolic process
GO:0071345	16515	1013	3	1	2479	1	2	false	0.4086325131104273	0.7480174357219418	0.0	cellular response to cytokine stimulus
GO:0005515	16515	5904	3	2	9221	2	1	false	0.40993045912445397	0.7480174357219418	0.0	protein binding
GO:0061659	16515	341	3	2	523	2	1	false	0.42467931107750684	0.7607028975499447	4.59558000573742E-146	ubiquitin-like protein ligase activity
GO:0048285	16515	1165	3	1	4814	2	1	false	0.4254778918499691	0.7607028975499447	0.0	organelle fission
GO:0005856	16515	1977	3	1	4526	1	1	false	0.43680954485362317	0.7731528943909131	0.0	cytoskeleton
GO:0044267	16515	4687	3	2	7022	2	2	false	0.4454894664174202	0.7807092629295384	0.0	cellular protein metabolic process
GO:0000226	16515	727	3	1	1603	1	2	false	0.4535246412975962	0.7807935621917763	0.0	microtubule cytoskeleton organization
GO:0070887	16515	2939	3	1	6418	1	2	false	0.4579308195697249	0.7807935621917763	0.0	cellular response to chemical stimulus
GO:0061651	16515	88	3	2	129	2	2	false	0.4636627906976789	0.7807935621917763	1.247332949956783E-34	Atg12 conjugating enzyme activity
GO:0051641	16515	2730	3	1	5875	1	1	false	0.46468085106490864	0.7807935621917763	0.0	cellular localization
GO:0071840	16515	6683	3	2	13878	3	1	false	0.47234086918273366	0.7807935621917763	0.0	cellular component organization or biogenesis
GO:0044281	16515	1811	3	1	9406	3	1	false	0.4735763693187828	0.7807935621917763	0.0	small molecule metabolic process
GO:0042592	16515	1707	3	1	3583	1	1	false	0.4764164108288804	0.7807935621917763	0.0	homeostatic process
GO:0043168	16515	1438	3	1	2941	1	1	false	0.4889493369593451	0.7939819508422392	0.0	anion binding
GO:0007010	16515	1441	3	1	4814	2	1	false	0.5091125156028807	0.8125563412841316	0.0	cytoskeleton organization
GO:0016043	16515	6509	3	2	12854	3	2	false	0.5095692309747943	0.8125563412841316	0.0	cellular component organization
GO:0042221	16515	3829	3	1	7281	1	1	false	0.5258893009187912	0.831092913059161	0.0	response to chemical
GO:0005575	16515	11845	3	3	14589	3	1	false	0.5351899274240102	0.8325037426687176	0.0	cellular_component
GO:0043167	16515	2941	3	1	9221	2	1	false	0.5361888512103605	0.8325037426687176	0.0	ion binding
GO:0006996	16515	4814	3	2	6509	2	1	false	0.5469657491843531	0.8418516313533088	0.0	organelle organization
GO:0016877	16515	117	3	2	155	2	1	false	0.5685798072894496	0.8675743611226946	4.3355710358724245E-37	ligase activity, forming carbon-sulfur bonds
GO:0098791	16515	315	3	1	880	2	2	false	0.5880390940120155	0.8680535128716369	1.9169548762043644E-248	Golgi subcompartment
GO:0005488	16515	9221	3	2	11969	2	1	false	0.5935119881858022	0.8680535128716369	0.0	binding
GO:0019899	16515	2163	3	1	5904	2	1	false	0.5985419429819703	0.8680535128716369	0.0	enzyme binding
GO:0008641	16515	91	3	2	117	2	1	false	0.6034482758620575	0.8680535128716369	1.3734491238942215E-26	ubiquitin-like modifier activating enzyme activity
GO:0015630	16515	1194	3	1	1977	1	1	false	0.6039453717746771	0.8680535128716369	0.0	microtubule cytoskeleton
GO:0051246	16515	2575	3	1	6895	2	4	false	0.6074803514880215	0.8680535128716369	0.0	regulation of protein metabolic process
GO:0065008	16515	3583	3	1	9584	2	1	false	0.6079634271676224	0.8680535128716369	0.0	regulation of biological quality
GO:0032268	16515	2427	3	1	6488	2	3	false	0.6082542586839568	0.8680535128716369	0.0	regulation of cellular protein metabolic process
GO:0030010	16515	129	3	1	209	1	1	false	0.6172248803828019	0.8680535128716369	7.065033185572077E-60	establishment of cell polarity
GO:0043130	16515	74	3	2	94	2	1	false	0.6179363989933686	0.8680535128716369	7.401151014516041E-21	ubiquitin binding
GO:0019538	16515	5250	3	2	8935	3	3	false	0.6300362904048815	0.8780820740288506	0.0	protein metabolic process
GO:0000278	16515	993	3	1	1553	1	2	false	0.6394075981974756	0.8841808193824467	0.0	mitotic cell cycle
GO:0043227	16515	7507	3	2	9283	2	1	false	0.6539507789273495	0.8972813013189215	0.0	membrane-bounded organelle
GO:0043231	16515	7335	3	2	9029	2	2	false	0.6599481570113728	0.8985447983924075	0.0	intracellular membrane-bounded organelle
GO:1903047	16515	993	3	1	1438	1	2	false	0.6905424200281071	0.9330229644654576	0.0	mitotic cell cycle process
GO:0043229	16515	9004	3	2	10673	2	2	false	0.711689257491939	0.936554842815926	0.0	intracellular organelle
GO:0006793	16515	3009	3	1	8863	3	1	false	0.7119019437906366	0.936554842815926	0.0	phosphorus metabolic process
GO:0071310	16515	2428	3	1	3396	1	2	false	0.7149587750292418	0.936554842815926	0.0	cellular response to organic substance
GO:0043226	16515	9283	3	2	10934	2	1	false	0.7207945543817764	0.936554842815926	0.0	organelle
GO:0019941	16515	592	3	2	690	2	2	false	0.7359374014006302	0.936554842815926	8.138613953273877E-122	modification-dependent protein catabolic process
GO:0043228	16515	4536	3	1	9283	2	1	false	0.7385328993778939	0.936554842815926	0.0	non-membrane-bounded organelle
GO:0016310	16515	2217	3	1	2991	1	1	false	0.7412236710138105	0.936554842815926	0.0	phosphorylation
GO:0005886	16515	5537	3	2	6400	2	2	false	0.7484771057987615	0.936554842815926	0.0	plasma membrane
GO:0043232	16515	4526	3	1	9010	2	2	false	0.7523530606771349	0.936554842815926	0.0	intracellular non-membrane-bounded organelle
GO:0005813	16515	560	3	1	738	1	2	false	0.7588075880755463	0.936554842815926	2.5063700121632144E-176	centrosome
GO:0051171	16515	4412	3	1	8635	2	2	false	0.7608530071714643	0.936554842815926	0.0	regulation of nitrogen compound metabolic process
GO:1901564	16515	6170	3	2	9003	3	2	false	0.7652867706170416	0.936554842815926	0.0	organonitrogen compound metabolic process
GO:0043412	16515	3949	3	1	7606	2	1	false	0.768859734420933	0.936554842815926	0.0	macromolecule modification
GO:0065007	16515	9584	3	2	13878	3	1	false	0.7720556775335542	0.936554842815926	0.0	biological regulation
GO:0010033	16515	2958	3	1	3829	1	1	false	0.7725254635656792	0.936554842815926	0.0	response to organic substance
GO:0009987	16515	12841	3	3	13878	3	1	false	0.7921516040267216	0.9376281613123777	0.0	cellular process
GO:0044238	16515	8708	3	3	9406	3	1	false	0.7934676642863485	0.9376281613123777	0.0	primary metabolic process
GO:0031323	16515	4758	3	1	11275	3	3	false	0.8069325197174639	0.9376281613123777	0.0	regulation of cellular metabolic process
GO:0044260	16515	6589	3	2	9167	3	2	false	0.8072478355527294	0.9376281613123777	0.0	cellular macromolecule metabolic process
GO:0051179	16515	5875	3	1	13878	3	1	false	0.808261700330652	0.9376281613123777	0.0	localization
GO:0019222	16515	5105	3	1	11880	3	2	false	0.8145632003143042	0.9376281613123777	0.0	regulation of metabolic process
GO:0051234	16515	4792	3	1	5875	1	1	false	0.8156595744665065	0.9376281613123777	0.0	establishment of localization
GO:0000132	16515	31	3	1	38	1	2	false	0.8157894736842157	0.9376281613123777	7.923769533676653E-8	establishment of mitotic spindle orientation
GO:0060255	16515	4602	3	1	7947	2	2	false	0.8228624567333991	0.9396558376891072	0.0	regulation of macromolecule metabolic process
GO:0032446	16515	886	3	1	1066	1	1	false	0.8311444652909008	0.9430292971569836	1.8746522401419E-209	protein modification by small protein conjugation
GO:0051716	16515	5952	3	1	13037	3	2	false	0.8395267692835545	0.9464728545426061	0.0	cellular response to stimulus
GO:0008150	16515	13878	3	3	14589	3	1	false	0.8607945342954457	0.9643078010778094	0.0	biological_process
GO:0071704	16515	8995	3	3	9406	3	1	false	0.874545178066278	0.9734247089160384	0.0	organic substance metabolic process
GO:0140014	16515	993	3	1	1122	1	2	false	0.8850267379677389	0.9734247089160384	3.7397162116333345E-173	mitotic nuclear division
GO:0080090	16515	4581	3	1	8908	3	2	false	0.8854315148897298	0.9734247089160384	0.0	regulation of primary metabolic process
GO:0050896	16515	7281	3	1	13878	3	1	false	0.8926121448533996	0.9752614175250106	0.0	response to stimulus
GO:0036211	16515	3764	3	1	5415	2	2	false	0.9070789079692957	0.9813829631772533	0.0	protein modification process
GO:0016567	16515	807	3	1	886	1	1	false	0.9108352144466583	0.9813829631772533	4.584485883610353E-115	protein ubiquitination
GO:0003674	16515	11969	3	2	14589	3	1	false	0.9148485249957446	0.9813829631772533	0.0	molecular_function
GO:0019778	16515	88	3	2	91	2	1	false	0.9347985347985587	0.9821782206750745	8.23146890562624E-6	Atg12 activating enzyme activity
GO:0043170	16515	7606	3	2	8995	3	1	false	0.9358586414192498	0.9821782206750745	0.0	macromolecule metabolic process
GO:0070011	16515	1042	3	2	1074	2	1	false	0.9412704941504186	0.9821782206750745	4.27162281241786E-62	peptidase activity, acting on L-amino acid peptides
GO:0050794	16515	8239	3	1	12995	3	2	false	0.9509969671442356	0.9821782206750745	0.0	regulation of cellular process
GO:0050789	16515	8917	3	1	13878	3	2	false	0.9543376509749695	0.9821782206750745	0.0	regulation of biological process
GO:0006464	16515	3764	3	1	4687	2	2	false	0.9612532407508005	0.9821782206750745	0.0	cellular protein modification process
GO:0000280	16515	1122	3	1	1165	1	1	false	0.9630901287558652	0.9821782206750745	1.861771880780646E-79	nuclear division
GO:0006807	16515	8339	3	2	9406	3	1	false	0.9643396074374075	0.9821782206750745	0.0	nitrogen compound metabolic process
GO:0005622	16515	10525	3	2	11845	3	1	false	0.9655311321890564	0.9821782206750745	0.0	intracellular
GO:0006511	16515	587	3	2	592	2	1	false	0.9831652718712414	0.9887658519212109	1.6785235000588023E-12	ubiquitin-dependent protein catabolic process
GO:0110165	16515	10934	3	2	11845	3	1	false	0.9831796041702436	0.9887658519212109	0.0	cellular anatomical entity
GO:0006796	16515	2991	3	1	3009	1	1	false	0.9940179461596822	0.9940179461596822	1.6476590431454356E-47	phosphate-containing compound metabolic process
GO:0000000	16515	14589	3	3	0	0	0	true	1.0	1.0	1.0	Gene Ontology
