## Supplementary File S3 for "PIGNON: A protein-protein interaction-guided functional enrichment analysis for quantitative proteomics": table-mcl2_cluster1173-Parent-Child-Union-Benjamini-Hochberg.txt

ID	Pop.total	Pop.term	Study.total	Study.term	Pop.family	Study.family	nparents	is.trivial	p	p.adjusted	p.min	name
GO:0120103	16515	9	3	1	4639	1	2	false	0.0019400732916545229	0.5257598620383757	3.675496326377008E-28	centriolar subdistal appendage
GO:0032494	16515	10	3	1	1636	1	3	false	0.006112469437649726	0.7853914280517627	2.7158074913339254E-26	response to peptidoglycan
GO:0002753	16515	59	3	1	7430	2	4	false	0.015819565643043765	0.7853914280517627	7.144265426243177E-149	cytoplasmic pattern recognition receptor signaling pathway
GO:0043954	16515	52	3	1	6509	2	1	false	0.015915271398954937	0.7853914280517627	4.927357914213209E-131	cellular component maintenance
GO:0032495	16515	20	3	1	1226	1	2	false	0.016313213703105973	0.7853914280517627	4.830364806489729E-44	response to muramyl dipeptide
GO:0007586	16515	110	3	1	6028	1	1	false	0.01824817518252658	0.7853914280517627	6.552652044774643E-238	digestion
GO:1903409	16515	98	3	1	4824	1	2	false	0.020315091210652912	0.7853914280517627	2.6994045812837156E-207	reactive oxygen species biosynthetic process
GO:0072593	16515	242	3	1	8863	1	1	false	0.027304524427386026	0.7853914280517627	0.0	reactive oxygen species metabolic process
GO:0034453	16515	24	3	1	727	1	1	false	0.03301237964235896	0.7853914280517627	1.9167355014278212E-45	microtubule anchoring
GO:0030427	16515	182	3	1	10934	2	1	false	0.033015083257182685	0.7853914280517627	0.0	site of polarized growth
GO:0002221	16515	163	3	1	4610	1	1	false	0.035357917570499504	0.7853914280517627	2.384664512736396E-305	pattern recognition receptor signaling pathway
GO:0002367	16515	83	3	1	1931	1	3	false	0.04298291040910274	0.7853914280517627	4.4943977683989694E-148	cytokine production involved in immune response
GO:0034331	16515	30	3	1	621	1	2	false	0.04830917874396421	0.7853914280517627	8.710897868630198E-52	cell junction maintenance
GO:0022600	16515	82	3	1	1507	1	2	false	0.05441274054408246	0.7853914280517627	1.1131065813993446E-137	digestive system process
GO:0150034	16515	309	3	1	10934	2	2	false	0.055724801399981774	0.7853914280517627	0.0	distal axon
GO:0030522	16515	265	3	1	4610	1	1	false	0.057483731019528264	0.7853914280517627	0.0	intracellular receptor signaling pathway
GO:0032613	16515	41	3	1	686	1	1	false	0.0597667638484097	0.7853914280517627	5.8183038916356116E-67	interleukin-10 production
GO:1903322	16515	127	3	1	2016	1	3	false	0.06299603174597884	0.7853914280517627	3.7109557057516777E-205	positive regulation of protein modification by small protein conjugation or removal
GO:0032653	16515	40	3	1	633	1	2	false	0.06319115323855687	0.7853914280517627	2.524285174247207E-64	regulation of interleukin-10 production
GO:0002440	16515	163	3	1	2527	1	1	false	0.06450336367224749	0.7853914280517627	9.923968098089397E-262	production of molecular mediator of immune response
GO:0032733	16515	28	3	1	419	1	3	false	0.0668257756563223	0.7853914280517627	2.902755035730464E-44	positive regulation of interleukin-10 production
GO:0005929	16515	647	3	1	9587	1	3	false	0.06748722228060772	0.7853914280517627	0.0	cilium
GO:0048871	16515	444	3	1	6507	1	2	false	0.06823420931329045	0.7853914280517627	0.0	multicellular organismal homeostasis
GO:0045217	16515	13	3	1	186	1	2	false	0.06989247311828237	0.7853914280517627	2.998872478873387E-20	cell-cell junction maintenance
GO:0080135	16515	675	3	1	8569	1	3	false	0.07877231882385485	0.7853914280517627	0.0	regulation of cellular response to stress
GO:0031098	16515	295	3	1	3512	1	2	false	0.08399772209581612	0.7853914280517627	0.0	stress-activated protein kinase signaling cascade
GO:0034334	16515	6	3	1	68	1	2	false	0.08823529411764652	0.7853914280517627	9.136312911554145E-9	adherens junction maintenance
GO:1903320	16515	217	3	1	2456	1	2	false	0.08835504885996776	0.7853914280517627	8.50003E-318	regulation of protein modification by small protein conjugation or removal
GO:0002237	16515	312	3	1	3436	1	3	false	0.09080325960428434	0.7853914280517627	0.0	response to molecule of bacterial origin
GO:0051091	16515	522	3	1	5712	1	4	false	0.09138655462160414	0.7853914280517627	0.0	positive regulation of DNA-binding transcription factor activity
GO:0007249	16515	262	3	1	2488	1	2	false	0.10530546623802467	0.7853914280517627	0.0	I-kappaB kinase/NF-kappaB signaling
GO:0070302	16515	221	3	1	2076	1	3	false	0.10645472061661568	0.7853914280517627	7.441940008568269E-305	regulation of stress-activated protein kinase signaling cascade
GO:0032732	16515	47	3	1	439	1	3	false	0.10706150341684705	0.7853914280517627	2.1190575115791246E-64	positive regulation of interleukin-1 production
GO:0001816	16515	686	3	1	6028	1	1	false	0.11380225613827476	0.7853914280517627	0.0	cytokine production
GO:0010669	16515	24	3	1	206	1	1	false	0.11650485436893675	0.7853914280517627	7.332358726740504E-32	epithelial structure maintenance
GO:0032652	16515	75	3	1	636	1	2	false	0.11792452830187584	0.7853914280517627	1.2849847083354514E-99	regulation of interleukin-1 production
GO:0032612	16515	84	3	1	686	1	1	false	0.12244897959186231	0.7853914280517627	3.728278647973447E-110	interleukin-1 production
GO:0043122	16515	230	3	1	1791	1	2	false	0.12841987716358214	0.7853914280517627	2.2667704893074058E-297	regulation of I-kappaB kinase/NF-kappaB signaling
GO:0005815	16515	738	3	1	10934	2	2	false	0.13044183128460157	0.7853914280517627	0.0	microtubule organizing center
GO:0035872	16515	35	3	1	265	1	1	false	0.13207547169810188	0.7853914280517627	1.6635925593080706E-44	nucleotide-binding domain, leucine rich repeat containing receptor signaling pathway
GO:0140110	16515	1582	3	1	11969	1	1	false	0.13217478486108755	0.7853914280517627	0.0	transcription regulator activity
GO:0007017	16515	896	3	1	12841	2	1	false	0.13468928987860412	0.7853914280517627	0.0	microtubule-based process
GO:0005814	16515	610	3	1	4526	1	2	false	0.13477684489653016	0.7853914280517627	0.0	centriole
GO:0031398	16515	111	3	1	819	1	3	false	0.13553113553108573	0.7853914280517627	1.8422163120103886E-140	positive regulation of protein ubiquitination
GO:0030990	16515	647	3	1	4639	1	1	false	0.1394697133000342	0.7853914280517627	0.0	intraciliary transport particle
GO:0051090	16515	647	3	1	4303	1	3	false	0.1503602138044959	0.7853914280517627	0.0	regulation of DNA-binding transcription factor activity
GO:0070304	16515	160	3	1	1022	1	3	false	0.15655577299419027	0.7853914280517627	7.448275598267853E-192	positive regulation of stress-activated protein kinase signaling cascade
GO:0044093	16515	1894	3	1	11969	1	2	false	0.15824212549104053	0.7853914280517627	0.0	positive regulation of molecular function
GO:0023014	16515	859	3	1	4966	1	2	false	0.1729762384211246	0.7853914280517627	0.0	signal transduction by protein phosphorylation
GO:0009607	16515	1277	3	1	7281	1	1	false	0.17538799615377043	0.7853914280517627	0.0	response to biotic stimulus
GO:0043123	16515	179	3	1	996	1	3	false	0.1797188755020042	0.7853914280517627	5.787881322211359E-203	positive regulation of I-kappaB kinase/NF-kappaB signaling
GO:0034330	16515	618	3	1	6509	2	1	false	0.1808894837383926	0.7853914280517627	0.0	cell junction organization
GO:0032755	16515	84	3	1	446	1	3	false	0.18834080717486104	0.7853914280517627	4.027000512405029E-93	positive regulation of interleukin-6 production
GO:0030277	16515	17	3	1	89	1	2	false	0.19101123595505437	0.7853914280517627	1.31938370310707E-18	maintenance of gastrointestinal epithelium
GO:0051347	16515	662	3	1	3461	1	3	false	0.19127419820881467	0.7853914280517627	0.0	positive regulation of transferase activity
GO:0032635	16515	133	3	1	686	1	1	false	0.19387755102044454	0.7853914280517627	7.8600181687672175E-146	interleukin-6 production
GO:0051240	16515	1553	3	1	7916	1	3	false	0.19618494189035546	0.7853914280517627	0.0	positive regulation of multicellular organismal process
GO:0032675	16515	128	3	1	636	1	2	false	0.2012578616352034	0.7853914280517627	5.0946188885024237E-138	regulation of interleukin-6 production
GO:0043085	16515	1381	3	1	6623	1	3	false	0.20851577834871823	0.7853914280517627	0.0	positive regulation of catalytic activity
GO:0006955	16515	1668	3	1	7504	1	2	false	0.2222814498935122	0.7853914280517627	0.0	immune response
GO:0097708	16515	2016	3	1	9006	1	2	false	0.22385076615705263	0.7853914280517627	0.0	intracellular vesicle
GO:0001817	16515	632	3	1	2817	1	2	false	0.2243521476746345	0.7853914280517627	0.0	regulation of cytokine production
GO:0071840	16515	6683	3	2	13878	2	1	false	0.23187581903376142	0.7853914280517627	0.0	cellular component organization or biogenesis
GO:0060249	16515	397	3	1	1707	1	1	false	0.23257176332763665	0.7853914280517627	0.0	anatomical structure homeostasis
GO:0042493	16515	892	3	1	3829	1	1	false	0.23295899712695825	0.7853914280517627	0.0	response to drug
GO:0031396	16515	193	3	1	826	1	2	false	0.2336561743341094	0.7853914280517627	2.883176908307371E-194	regulation of protein ubiquitination
GO:0001819	16515	412	3	1	1759	1	3	false	0.23422399090385101	0.7853914280517627	0.0	positive regulation of cytokine production
GO:0060729	16515	4	3	1	17	1	1	false	0.23529411764705896	0.7853914280517627	4.201680672268905E-4	intestinal epithelial structure maintenance
GO:0005768	16515	865	3	1	3629	1	2	false	0.23835767429003096	0.7853914280517627	0.0	endosome
GO:0080134	16515	1277	3	1	5300	1	2	false	0.24094339622574185	0.7853914280517627	0.0	regulation of response to stress
GO:0051338	16515	966	3	1	3980	1	2	false	0.2427135678391271	0.7853914280517627	0.0	regulation of transferase activity
GO:0003008	16515	1482	3	1	6028	1	1	false	0.2458526874591416	0.7853914280517627	0.0	system process
GO:0048584	16515	2094	3	1	8465	1	3	false	0.24737152983037777	0.7853914280517627	0.0	positive regulation of response to stimulus
GO:0010562	16515	1074	3	1	4324	1	3	false	0.24838112858466996	0.7853914280517627	0.0	positive regulation of phosphorus metabolic process
GO:0023056	16515	1745	3	1	6990	1	3	false	0.2496423462091536	0.7853914280517627	0.0	positive regulation of signaling
GO:0044419	16515	1871	3	1	13878	2	1	false	0.2514679881148708	0.7853914280517627	0.0	interspecies interaction between organisms
GO:0004707	16515	327	3	1	1291	1	2	false	0.2532920216886014	0.7853914280517627	1.97086294E-316	MAP kinase activity
GO:0065009	16515	3314	3	1	13061	1	2	false	0.25373248602843107	0.7853914280517627	0.0	regulation of molecular function
GO:0016043	16515	6509	3	2	12854	2	2	false	0.256400585566798	0.7853914280517627	0.0	cellular component organization
GO:0010647	16515	1736	3	1	6661	1	3	false	0.26062152829911533	0.7853914280517627	0.0	positive regulation of cell communication
GO:1901698	16515	1008	3	1	3829	1	1	false	0.26325411334523957	0.7853914280517627	0.0	response to nitrogen compound
GO:0051247	16515	1579	3	1	5964	1	4	false	0.26475519785380186	0.7853914280517627	0.0	positive regulation of protein metabolic process
GO:0032270	16515	1481	3	1	5504	1	4	false	0.2690770348842491	0.7853914280517627	0.0	positive regulation of cellular protein metabolic process
GO:0031325	16515	2641	3	1	9799	1	4	false	0.26951729768258487	0.7853914280517627	0.0	positive regulation of cellular metabolic process
GO:0031982	16515	2029	3	1	7507	1	1	false	0.270281071001217	0.7853914280517627	0.0	vesicle
GO:0009893	16515	2828	3	1	10458	1	3	false	0.2704149933068421	0.7853914280517627	0.0	positive regulation of metabolic process
GO:0005737	16515	6076	3	2	11683	2	2	false	0.27045341452748134	0.7853914280517627	0.0	cytoplasm
GO:0051239	16515	2782	3	1	10089	1	2	false	0.27574586182970434	0.7853914280517627	0.0	regulation of multicellular organismal process
GO:0032874	16515	158	3	1	572	1	4	false	0.2762237762237824	0.7853914280517627	1.0565896010529273E-145	positive regulation of stress-activated MAPK cascade
GO:0043408	16515	663	3	1	2391	1	3	false	0.2772898368882205	0.7853914280517627	0.0	regulation of MAPK cascade
GO:0045216	16515	172	3	1	618	1	1	false	0.27831715210355396	0.7853914280517627	5.365653163564053E-158	cell-cell junction organization
GO:0051174	16515	1639	3	1	5798	1	2	false	0.2826836840292832	0.7853914280517627	0.0	regulation of phosphorus metabolic process
GO:0070647	16515	1066	3	1	3764	1	1	false	0.2832093517531884	0.7853914280517627	0.0	protein modification by small protein conjugation or removal
GO:0031401	16515	1143	3	1	3972	1	3	false	0.2877643504531045	0.7853914280517627	0.0	positive regulation of protein modification process
GO:0033554	16515	1926	3	1	6548	1	2	false	0.294135613927245	0.7853914280517627	0.0	cellular response to stress
GO:0051173	16515	2492	3	1	8444	1	3	false	0.29512079583070805	0.7853914280517627	0.0	positive regulation of nitrogen compound metabolic process
GO:1901652	16515	482	3	1	1628	1	2	false	0.29606879606867936	0.7853914280517627	0.0	response to peptide
GO:0007010	16515	1441	3	1	4814	1	1	false	0.2993352721239803	0.7853914280517627	0.0	cytoskeleton organization
GO:0051403	16515	267	3	1	861	1	2	false	0.3101045296168499	0.7853914280517627	1.0042303782305699E-230	stress-activated MAPK cascade
GO:0050790	16515	2225	3	1	7147	1	2	false	0.31131943472872503	0.7853914280517627	0.0	regulation of catalytic activity
GO:0004672	16515	1176	3	1	3759	1	4	false	0.3128491620111756	0.7853914280517627	0.0	protein kinase activity
GO:0010243	16515	931	3	1	2967	1	2	false	0.31378496798126876	0.7853914280517627	0.0	response to organonitrogen compound
GO:0043410	16515	494	3	1	1572	1	4	false	0.3142493638675874	0.7853914280517627	0.0	positive regulation of MAPK cascade
GO:0009967	16515	1541	3	1	4877	1	5	false	0.31597293418101735	0.7853914280517627	0.0	positive regulation of signal transduction
GO:0032872	16515	218	3	1	687	1	3	false	0.3173216885007101	0.7853914280517627	1.1479347801484123E-185	regulation of stress-activated MAPK cascade
GO:0042995	16515	1906	3	1	10934	2	1	false	0.3182634551571402	0.7853914280517627	0.0	cell projection
GO:0071902	16515	321	3	1	985	1	3	false	0.32588832487301767	0.7853914280517627	3.4663462726121185E-269	positive regulation of protein serine/threonine kinase activity
GO:0001894	16515	206	3	1	631	1	2	false	0.3264659270998107	0.7853914280517627	2.3649600015097304E-172	tissue homeostasis
GO:0033674	16515	596	3	1	1822	1	4	false	0.32711306256847844	0.7853914280517627	0.0	positive regulation of kinase activity
GO:1902533	16515	938	3	1	2860	1	3	false	0.3279720279723699	0.7853914280517627	0.0	positive regulation of intracellular signal transduction
GO:0010604	16515	2560	3	1	7739	1	3	false	0.33079209200210213	0.7853914280517627	0.0	positive regulation of macromolecule metabolic process
GO:0002376	16515	2527	3	1	13878	2	1	false	0.3310286575476795	0.7853914280517627	0.0	immune system process
GO:0009605	16515	2447	3	1	7281	1	1	false	0.3360802087618808	0.7853914280517627	0.0	response to external stimulus
GO:0006793	16515	3009	3	1	8863	1	1	false	0.33950129752937425	0.7853914280517627	0.0	phosphorus metabolic process
GO:0000165	16515	840	3	1	2466	1	2	false	0.34063260340578416	0.7853914280517627	0.0	MAPK cascade
GO:0045860	16515	531	3	1	1543	1	4	false	0.34413480233273863	0.7853914280517627	0.0	positive regulation of protein kinase activity
GO:1901363	16515	3236	3	1	9221	1	1	false	0.3509380761330863	0.7853914280517627	0.0	heterocyclic compound binding
GO:0034332	16515	61	3	1	172	1	1	false	0.354651162790695	0.7853914280517627	4.1921687468499633E-48	adherens junction organization
GO:0097159	16515	3307	3	1	9221	1	1	false	0.35863789177102323	0.7853914280517627	0.0	organic cyclic compound binding
GO:0045937	16515	1074	3	1	2991	1	3	false	0.35907723169522693	0.7853914280517627	0.0	positive regulation of phosphate metabolic process
GO:0023051	16515	3308	3	1	9004	1	2	false	0.3673922701004737	0.7853914280517627	0.0	regulation of signaling
GO:0051246	16515	2575	3	1	6895	1	4	false	0.373459028281628	0.7853914280517627	0.0	regulation of protein metabolic process
GO:0065008	16515	3583	3	1	9584	1	1	false	0.373852253754843	0.7853914280517627	0.0	regulation of biological quality
GO:0032268	16515	2427	3	1	6488	1	3	false	0.37407521578362996	0.7853914280517627	0.0	regulation of cellular protein metabolic process
GO:0098590	16515	2390	3	1	6329	1	2	false	0.37762679728146903	0.7853914280517627	0.0	plasma membrane region
GO:0048583	16515	3777	3	1	9953	1	2	false	0.3794835727913067	0.7853914280517627	0.0	regulation of response to stimulus
GO:0070431	16515	13	3	1	34	1	1	false	0.3823529411764687	0.7853914280517627	1.0776050649851643E-9	nucleotide-binding oligomerization domain containing 2 signaling pathway
GO:0006952	16515	1379	3	1	3575	1	1	false	0.3857342657333946	0.7853914280517627	0.0	defense response
GO:0043405	16515	318	3	1	824	1	3	false	0.38592233009720245	0.7853914280517627	7.807640278158091E-238	regulation of MAP kinase activity
GO:0035556	16515	2462	3	1	11378	2	2	false	0.38595850583595853	0.7853914280517627	0.0	intracellular signal transduction
GO:0043406	16515	246	3	1	635	1	4	false	0.38740157480309717	0.7853914280517627	2.440306010539757E-183	positive regulation of MAP kinase activity
GO:1901700	16515	1487	3	1	3829	1	1	false	0.3883520501432656	0.7853914280517627	0.0	response to oxygen-containing compound
GO:0010646	16515	3269	3	1	8383	1	2	false	0.3899558630587546	0.7853914280517627	0.0	regulation of cell communication
GO:0031399	16515	1687	3	1	4320	1	2	false	0.39050925925843455	0.7853914280517627	0.0	regulation of protein modification process
GO:0019219	16515	2640	3	1	6350	1	4	false	0.4157480314960086	0.7853914280517627	0.0	regulation of nucleobase-containing compound metabolic process
GO:0000187	16515	177	3	1	425	1	2	false	0.4164705882353042	0.7853914280517627	1.1385783163245557E-124	activation of MAPK activity
GO:0031323	16515	4758	3	1	11275	1	3	false	0.4219955654100258	0.7853914280517627	0.0	regulation of cellular metabolic process
GO:0045087	16515	757	3	1	1772	1	2	false	0.42720090293460156	0.7853914280517627	0.0	innate immune response
GO:0019222	16515	5105	3	1	11880	1	2	false	0.42971380471658216	0.7853914280517627	0.0	regulation of metabolic process
GO:0009889	16515	2875	3	1	6647	1	2	false	0.4325259515560682	0.7853914280517627	0.0	regulation of biosynthetic process
GO:0009059	16515	3643	3	1	8388	1	2	false	0.43431092036376584	0.7853914280517627	0.0	macromolecule biosynthetic process
GO:0005856	16515	1977	3	1	4526	1	1	false	0.43680954485362317	0.7853914280517627	0.0	cytoskeleton
GO:0031326	16515	2783	3	1	6367	1	3	false	0.4370975341588632	0.7853914280517627	0.0	regulation of cellular biosynthetic process
GO:0009617	16515	553	3	1	1254	1	1	false	0.4409888357257984	0.7853914280517627	0.0	response to bacterium
GO:0043549	16515	879	3	1	1984	1	3	false	0.44304435483874477	0.7853914280517627	0.0	regulation of kinase activity
GO:0071900	16515	482	3	1	1083	1	2	false	0.4450600184672408	0.7853914280517627	2.77E-322	regulation of protein serine/threonine kinase activity
GO:0034645	16515	3359	3	1	7536	1	3	false	0.4457271762219222	0.7853914280517627	0.0	cellular macromolecule biosynthetic process
GO:0016740	16515	2841	3	1	6357	1	1	false	0.4469089193007851	0.7853914280517627	0.0	transferase activity
GO:0051252	16515	2375	3	1	5290	1	3	false	0.44896030245695573	0.7853914280517627	0.0	regulation of RNA metabolic process
GO:0042327	16515	1021	3	1	2255	1	3	false	0.4527716186250581	0.7853914280517627	0.0	positive regulation of phosphorylation
GO:0000226	16515	727	3	1	1603	1	2	false	0.4535246412975962	0.7853914280517627	0.0	microtubule cytoskeleton organization
GO:0006468	16515	1849	3	1	4070	1	2	false	0.45429975429954694	0.7853914280517627	0.0	protein phosphorylation
GO:0045859	16515	785	3	1	1710	1	3	false	0.4590643274851701	0.7853914280517627	0.0	regulation of protein kinase activity
GO:0001934	16515	951	3	1	2058	1	4	false	0.46209912536478737	0.7853914280517627	0.0	positive regulation of protein phosphorylation
GO:0042592	16515	1707	3	1	3583	1	1	false	0.4764164108288804	0.7853914280517627	0.0	homeostatic process
GO:0090304	16515	3833	3	1	8019	1	2	false	0.4779897742858977	0.7853914280517627	0.0	nucleic acid metabolic process
GO:0010467	16515	3646	3	1	7606	1	1	false	0.47935840126125334	0.7853914280517627	0.0	gene expression
GO:0140096	16515	3053	3	1	6357	1	1	false	0.4802579833254222	0.7853914280517627	0.0	catalytic activity, acting on a protein
GO:0010468	16515	2644	3	1	5456	1	2	false	0.48460410557359895	0.7853914280517627	0.0	regulation of gene expression
GO:0010556	16515	2677	3	1	5514	1	3	false	0.48549147624212136	0.7853914280517627	0.0	regulation of macromolecule biosynthetic process
GO:0043228	16515	4536	3	1	9283	1	1	false	0.48863513950224124	0.7853914280517627	0.0	non-membrane-bounded organelle
GO:0006351	16515	2161	3	1	4421	1	3	false	0.4888034381364633	0.7853914280517627	0.0	transcription, DNA-templated
GO:0006950	16515	3575	3	1	7281	1	1	false	0.4910039829684965	0.7853914280517627	0.0	response to stress
GO:0006139	16515	4384	3	1	8848	1	5	false	0.49547920433637904	0.7853914280517627	0.0	nucleobase-containing compound metabolic process
GO:0072393	16515	12	3	1	24	1	1	false	0.49999999999999906	0.7853914280517627	3.698011505253386E-7	microtubule anchoring at microtubule organizing center
GO:0043232	16515	4526	3	1	9010	1	2	false	0.5023307436177219	0.7853914280517627	0.0	intracellular non-membrane-bounded organelle
GO:0009058	16515	4757	3	1	9406	1	1	false	0.5057410163721884	0.7853914280517627	0.0	biosynthetic process
GO:0032774	16515	2371	3	1	4657	1	3	false	0.5091260468124964	0.7853914280517627	0.0	RNA biosynthetic process
GO:0043207	16515	1256	3	1	2462	1	2	false	0.5101543460606558	0.7853914280517627	0.0	response to external biotic stimulus
GO:0046483	16515	4528	3	1	8863	1	1	false	0.5108879611877025	0.7853914280517627	0.0	heterocycle metabolic process
GO:0051171	16515	4412	3	1	8635	1	2	false	0.5109438332384818	0.7853914280517627	0.0	regulation of nitrogen compound metabolic process
GO:0080090	16515	4581	3	1	8908	1	2	false	0.5142568477784497	0.7853914280517627	0.0	regulation of primary metabolic process
GO:0006725	16515	4570	3	1	8863	1	1	false	0.5156267629462289	0.7853914280517627	0.0	cellular aromatic compound metabolic process
GO:0044249	16515	4600	3	1	8896	1	2	false	0.5170863309352786	0.7853914280517627	0.0	cellular biosynthetic process
GO:1901576	16515	4681	3	1	9027	1	2	false	0.518555444775452	0.7853914280517627	0.0	organic substance biosynthetic process
GO:0043412	16515	3949	3	1	7606	1	1	false	0.5191953720732142	0.7853914280517627	0.0	macromolecule modification
GO:1902531	16515	1775	3	1	3387	1	2	false	0.5240625922641011	0.7853914280517627	0.0	regulation of intracellular signal transduction
GO:0042221	16515	3829	3	1	7281	1	1	false	0.5258893009187912	0.7853914280517627	0.0	response to chemical
GO:0003700	16515	1187	3	1	2246	1	3	false	0.5284951024046584	0.7853914280517627	0.0	DNA-binding transcription factor activity
GO:1901360	16515	4777	3	1	8995	1	1	false	0.5310728182328325	0.7853914280517627	0.0	organic cyclic compound metabolic process
GO:0003824	16515	6357	3	1	11969	1	1	false	0.5311220653368192	0.7853914280517627	0.0	catalytic activity
GO:0032731	16515	42	3	1	79	1	3	false	0.531645569620244	0.7853914280517627	2.1616100604381514E-23	positive regulation of interleukin-1 beta production
GO:0012505	16515	3456	3	1	10934	2	3	false	0.5322708642390094	0.7853914280517627	0.0	endomembrane system
GO:0018130	16515	3081	3	1	5741	1	2	false	0.5366660860487552	0.7853914280517627	0.0	heterocycle biosynthetic process
GO:0019438	16515	3096	3	1	5759	1	2	false	0.5375933321753205	0.7853914280517627	0.0	aromatic compound biosynthetic process
GO:0009966	16515	2880	3	1	5336	1	4	false	0.539730134934311	0.7853914280517627	0.0	regulation of signal transduction
GO:0019220	16515	1639	3	1	2991	1	2	false	0.547977265128627	0.7853914280517627	0.0	regulation of phosphate metabolic process
GO:1901362	16515	3230	3	1	5889	1	2	false	0.5484802173548106	0.7853914280517627	0.0	organic cyclic compound biosynthetic process
GO:0043005	16515	1047	3	1	1906	1	1	false	0.54931794333664	0.7853914280517627	0.0	neuron projection
GO:0034641	16515	5039	3	1	9147	1	2	false	0.5508910025088619	0.7853914280517627	0.0	cellular nitrogen compound metabolic process
GO:0031410	16515	2016	3	1	6076	2	2	false	0.5535415599922018	0.7853914280517627	0.0	cytoplasmic vesicle
GO:0030426	16515	177	3	1	314	1	2	false	0.563694267515843	0.7899070086850688	8.499664012310926E-93	growth cone
GO:0070423	16515	34	3	1	60	1	2	false	0.566666666666675	0.7899070086850688	1.430898345159857E-17	nucleotide-binding oligomerization domain containing signaling pathway
GO:0016772	16515	1632	3	1	2841	1	1	false	0.5744456177411846	0.7899070086850688	0.0	transferase activity, transferring phosphorus-containing groups
GO:0030424	16515	602	3	1	1047	1	1	false	0.5749761222538338	0.7899070086850688	3.60013370824989E-309	axon
GO:0060255	16515	4602	3	1	7947	1	2	false	0.5790864477184862	0.7899070086850688	0.0	regulation of macromolecule metabolic process
GO:0001932	16515	1331	3	1	2298	1	3	false	0.5791993037423211	0.7899070086850688	0.0	regulation of protein phosphorylation
GO:0006355	16515	1873	3	1	3216	1	4	false	0.5824004975125974	0.7899070086850688	0.0	regulation of transcription, DNA-templated
GO:0098542	16515	941	3	1	1609	1	2	false	0.5848353014288356	0.7899070086850688	0.0	defense response to other organism
GO:0019538	16515	5250	3	1	8935	1	3	false	0.5875769445978096	0.7899070086850688	0.0	protein metabolic process
GO:0048522	16515	4621	3	1	12886	2	3	false	0.5886318945909153	0.7899070086850688	0.0	positive regulation of cellular process
GO:0007165	16515	4610	3	1	12851	2	5	false	0.5887867740014167	0.7899070086850688	0.0	signal transduction
GO:0016301	16515	1426	3	1	2396	1	2	false	0.5951585976633993	0.7945220688018779	0.0	kinase activity
GO:0023052	16515	5095	3	1	13878	2	1	false	0.599489557351409	0.7963807355011363	0.0	signaling
GO:0015630	16515	1194	3	1	1977	1	1	false	0.6039453717746771	0.7983863207362805	0.0	microtubule cytoskeleton
GO:0034654	16515	3033	3	1	4963	1	5	false	0.6111223050563478	0.802236200370597	0.0	nucleobase-containing compound biosynthetic process
GO:0001067	16515	1507	3	1	2455	1	1	false	0.6138492871691265	0.802236200370597	0.0	regulatory region nucleic acid binding
GO:0048518	16515	5275	3	1	13878	2	2	false	0.6157384858932995	0.802236200370597	0.0	positive regulation of biological process
GO:0042325	16515	1477	3	1	2359	1	2	false	0.6261127596442257	0.8107588138080201	0.0	regulation of phosphorylation
GO:0032991	16515	4639	3	1	11845	2	1	false	0.6299207126241301	0.8107588138080201	0.0	protein-containing complex
GO:2000112	16515	2359	3	1	3737	1	3	false	0.6312550173929603	0.8107588138080201	0.0	regulation of cellular macromolecule biosynthetic process
GO:0044271	16515	3707	3	1	5830	1	2	false	0.6358490566033003	0.8115096229370737	0.0	cellular nitrogen compound biosynthetic process
GO:0007154	16515	5113	3	1	12841	2	1	false	0.637828596625818	0.8115096229370737	0.0	cell communication
GO:0005575	16515	11845	3	2	14589	2	1	false	0.6591923897048987	0.8347716710748951	0.0	cellular_component
GO:0044267	16515	4687	3	1	7022	1	2	false	0.6674736542281041	0.8361213558664766	0.0	cellular protein metabolic process
GO:2001141	16515	2128	3	1	3182	1	4	false	0.6687617850414639	0.8361213558664766	0.0	regulation of RNA biosynthetic process
GO:0051707	16515	1254	3	1	1873	1	2	false	0.6695141484244481	0.8361213558664766	0.0	response to other organism
GO:0032501	16515	6028	3	1	13878	2	1	false	0.6800651759953393	0.8426844724413558	0.0	multicellular organismal process
GO:0005773	16515	3678	3	1	8452	2	2	false	0.6809885589101732	0.8426844724413558	0.0	vacuole
GO:1901564	16515	6170	3	1	9003	1	2	false	0.6853271131903249	0.8441983985208094	0.0	organonitrogen compound metabolic process
GO:0004674	16515	817	3	1	1176	1	1	false	0.6947278911564683	0.8485305249840089	2.3066182299E-313	protein serine/threonine kinase activity
GO:0036211	16515	3764	3	1	5415	1	2	false	0.6951061865182656	0.8485305249840089	0.0	protein modification process
GO:0032147	16515	371	3	1	531	1	1	false	0.6986817325802082	0.8490706256916432	1.973659394228755E-140	activation of protein kinase activity
GO:0051716	16515	5952	3	1	13037	2	2	false	0.7046775995641958	0.8525340601870405	0.0	cellular response to stimulus
GO:0044260	16515	6589	3	1	9167	1	2	false	0.7187738627761757	0.8657231858326384	0.0	cellular macromolecule metabolic process
GO:0016310	16515	2217	3	1	2991	1	1	false	0.7412236710138105	0.8862591565891104	0.0	phosphorylation
GO:0003676	16515	2455	3	1	3307	1	2	false	0.7423646809805463	0.8862591565891104	0.0	nucleic acid binding
GO:0071944	16515	5612	3	1	10934	2	1	false	0.7631083725987806	0.9027976605764677	0.0	cell periphery
GO:0005488	16515	9221	3	1	11969	1	1	false	0.7704068844477681	0.9027976605764677	0.0	binding
GO:0010033	16515	2958	3	1	3829	1	1	false	0.7725254635656792	0.9027976605764677	0.0	response to organic substance
GO:0032651	16515	65	3	1	84	1	2	false	0.773809523809545	0.9027976605764677	3.027198524172073E-19	regulation of interleukin-1 beta production
GO:0050896	16515	7281	3	1	13878	2	1	false	0.7740539987858934	0.9027976605764677	0.0	response to stimulus
GO:0003677	16515	1911	3	1	2455	1	1	false	0.778411405295452	0.9027976605764677	0.0	DNA binding
GO:0016773	16515	1274	3	1	1632	1	1	false	0.78063725490163	0.9027976605764677	0.0	phosphotransferase activity, alcohol group as acceptor
GO:0043565	16515	1505	3	1	1911	1	1	false	0.7875457875451017	0.9027976605764677	0.0	sequence-specific DNA binding
GO:0044212	16515	1506	3	1	1912	1	2	false	0.7876569037650526	0.9027976605764677	0.0	transcription regulatory region DNA binding
GO:0005622	16515	10525	3	2	11845	2	1	false	0.7895315334192725	0.9027976605764677	0.0	intracellular
GO:0120025	16515	1906	3	1	2390	1	2	false	0.797489539750139	0.9055907759946408	0.0	plasma membrane bounded cell projection
GO:0003690	16515	1527	3	1	1911	1	1	false	0.7990580847709637	0.9055907759946408	0.0	double-stranded DNA binding
GO:0006464	16515	3764	3	1	4687	1	2	false	0.8030723277178098	0.9055907759946408	0.0	cellular protein modification process
GO:0051092	16515	422	3	1	522	1	1	false	0.8084291187740568	0.9055907759946408	4.084519624344724E-110	positive regulation of NF-kappaB transcription factor activity
GO:0043227	16515	7507	3	1	9283	1	1	false	0.808682537973074	0.9055907759946408	0.0	membrane-bounded organelle
GO:0043231	16515	7335	3	1	9029	1	2	false	0.812382323626683	0.9059901633861361	0.0	intracellular membrane-bounded organelle
GO:0016020	16515	6329	3	1	10934	2	1	false	0.8226437359952804	0.913673985470168	0.0	membrane
GO:0032446	16515	886	3	1	1066	1	1	false	0.8311444652909008	0.918021680216802	1.8746522401419E-209	protein modification by small protein conjugation
GO:0034454	16515	10	3	1	12	1	1	false	0.8333333333333331	0.918021680216802	0.015151515151515157	microtubule anchoring at centrosome
GO:0043170	16515	7606	3	1	8995	1	1	false	0.8455808782695051	0.9277425830406311	0.0	macromolecule metabolic process
GO:0110165	16515	10934	3	2	11845	2	1	false	0.8520889902826382	0.9311133724459473	0.0	cellular anatomical entity
GO:0009987	16515	12841	3	2	13878	2	1	false	0.8561333170471993	0.9313704699704207	0.0	cellular process
GO:0016070	16515	3298	3	1	3833	1	1	false	0.8604226454472057	0.9313704699704207	0.0	RNA metabolic process
GO:0005886	16515	5537	3	1	6400	1	2	false	0.8651562500031486	0.9313704699704207	0.0	plasma membrane
GO:0050794	16515	8239	3	1	12995	2	2	false	0.8660714333304281	0.9313704699704207	0.0	regulation of cellular process
GO:0050789	16515	8917	3	1	13878	2	2	false	0.8722301361263364	0.9342860351392773	0.0	regulation of biological process
GO:0032611	16515	74	3	1	84	1	1	false	0.8809523809523996	0.9399137607799224	3.621842172809028E-13	interleukin-1 beta production
GO:0006807	16515	8339	3	1	9406	1	1	false	0.8865617690907434	0.9421891742101626	0.0	nitrogen compound metabolic process
GO:0008152	16515	9406	3	1	13878	2	1	false	0.8961792902955413	0.9431855431691555	0.0	metabolic process
GO:0044237	16515	8863	3	1	13059	2	2	false	0.8967759585791586	0.9431855431691555	0.0	cellular metabolic process
GO:1903506	16515	2128	3	1	2359	1	2	false	0.9020771513364592	0.9431855431691555	0.0	regulation of nucleic acid-templated transcription
GO:0065007	16515	9584	3	1	13878	2	1	false	0.9042804921127321	0.9431855431691555	0.0	biological regulation
GO:0008150	16515	13878	3	2	14589	2	1	false	0.904901259129079	0.9431855431691555	0.0	biological_process
GO:0016567	16515	807	3	1	886	1	1	false	0.9108352144466583	0.9457331153833118	4.584485883610353E-115	protein ubiquitination
GO:0000976	16515	1415	3	1	1543	1	2	false	0.9170447180812652	0.9485462541985605	6.742013886341853E-191	transcription regulatory region sequence-specific DNA binding
GO:0044238	16515	8708	3	1	9406	1	1	false	0.9257920476364541	0.9533237191659036	0.0	primary metabolic process
GO:1990837	16515	1457	3	1	1567	1	2	false	0.9298021697513784	0.9533237191659036	2.7858462114274706E-172	sequence-specific double-stranded DNA binding
GO:0006996	16515	4814	3	1	6509	2	1	false	0.9322169209555884	0.9533237191659036	0.0	organelle organization
GO:0071704	16515	8995	3	1	9406	1	1	false	0.9563044864969051	0.9742801347393281	0.0	organic substance metabolic process
GO:0003674	16515	11969	3	1	14589	2	1	false	0.9677584797929262	0.9822567341718463	0.0	molecular_function
GO:0043229	16515	9004	3	1	10673	2	2	false	0.9755589388768211	0.9844771790002532	0.0	intracellular organelle
GO:0043226	16515	9283	3	1	10934	2	1	false	0.9772116647640889	0.9844771790002532	0.0	organelle
GO:0006796	16515	2991	3	1	3009	1	1	false	0.9940179461596822	0.9949388443690911	1.6476590431454356E-47	phosphate-containing compound metabolic process
GO:0097659	16515	2359	3	1	2371	1	1	false	0.9949388443690911	0.9949388443690911	1.5605119001577283E-32	nucleic acid-templated transcription
GO:0000000	16515	14589	3	2	0	0	0	true	1.0	1.0	1.0	Gene Ontology
