## Supplementary File S3 for "PIGNON: A protein-protein interaction-guided functional enrichment analysis for quantitative proteomics": table-mcl2_cluster1175-Parent-Child-Union-Benjamini-Hochberg.txt

ID	Pop.total	Pop.term	Study.total	Study.term	Pop.family	Study.family	nparents	is.trivial	p	p.adjusted	p.min	name
GO:0006703	16515	12	3	1	4611	1	3	false	0.002602472348730206	0.36694860117095907	5.260378431242288E-36	estrogen biosynthetic process
GO:0042446	16515	59	3	1	4840	1	2	false	0.012190082644584722	0.5554396941268352	7.767800538202526E-138	hormone biosynthetic process
GO:0042175	16515	976	3	2	6329	2	2	false	0.023760351832972006	0.5554396941268352	0.0	nuclear outer membrane-endoplasmic reticulum membrane network
GO:0034754	16515	112	3	1	8869	2	2	false	0.025098444644051875	0.5554396941268352	2.7489327890116194E-260	cellular hormone metabolic process
GO:0005793	16515	120	3	1	8452	2	2	false	0.028195723987063718	0.5554396941268352	9.09653055930392E-273	endoplasmic reticulum-Golgi intermediate compartment
GO:0016229	16515	24	3	1	757	1	1	false	0.03170409511229722	0.5554396941268352	7.151736077010834E-46	steroid dehydrogenase activity
GO:0033116	16515	67	3	1	1906	1	2	false	0.0351521511017563	0.5554396941268352	2.0112641133126815E-125	endoplasmic reticulum-Golgi intermediate compartment membrane
GO:0042445	16515	191	3	1	9481	2	2	false	0.039887347424075285	0.5554396941268352	0.0	hormone metabolic process
GO:0043484	16515	135	3	1	3083	1	3	false	0.04378851767764499	0.5554396941268352	5.14627599898574E-240	regulation of RNA splicing
GO:0006694	16515	169	3	1	3665	1	3	false	0.04611186903144941	0.5554396941268352	1.024271139982279E-296	steroid biosynthetic process
GO:0001890	16515	147	3	1	3126	1	2	false	0.047024952015271355	0.5554396941268352	9.742752900141264E-257	placenta development
GO:0050684	16515	136	3	1	2877	1	3	false	0.04727146332994342	0.5554396941268352	3.5940656381364854E-237	regulation of mRNA processing
GO:0031228	16515	53	3	1	912	1	2	false	0.05811403508771079	0.5866165413533122	2.6325012701444945E-87	intrinsic component of Golgi membrane
GO:0006888	16515	196	3	1	6555	2	3	false	0.05891204374516263	0.5866165413533122	0.0	endoplasmic reticulum to Golgi vesicle-mediated transport
GO:0032526	16515	104	3	1	1629	1	3	false	0.06384284837324677	0.5866165413533122	2.7049737487720506E-167	response to retinoic acid
GO:0001101	16515	295	3	1	3829	1	1	false	0.07704361452070302	0.5866165413533122	0.0	response to acid chemical
GO:0048608	16515	399	3	1	4990	1	3	false	0.0799599198397888	0.5866165413533122	0.0	reproductive structure development
GO:0005798	16515	166	3	1	2016	1	1	false	0.0823412698411962	0.5866165413533122	2.7761336944760134E-248	Golgi-associated vesicle
GO:0008210	16515	30	3	1	326	1	2	false	0.09202453987729502	0.5866165413533122	4.2164959782083996E-43	estrogen metabolic process
GO:0005789	16515	960	3	2	3161	2	2	false	0.09216759637815845	0.5866165413533122	0.0	endoplasmic reticulum membrane
GO:0061458	16515	403	3	1	4127	1	1	false	0.0976496244244016	0.5866165413533122	0.0	reproductive system development
GO:0012505	16515	3456	3	2	10934	2	3	false	0.09988571158252003	0.5866165413533122	0.0	endomembrane system
GO:0008202	16515	290	3	1	5424	2	2	false	0.104082864038343	0.5866165413533122	0.0	steroid metabolic process
GO:1903311	16515	306	3	1	2778	1	2	false	0.11015118790509522	0.5866165413533122	0.0	regulation of mRNA metabolic process
GO:0031090	16515	3159	3	2	9284	2	2	false	0.11575460287305342	0.5866165413533122	0.0	organelle membrane
GO:0016491	16515	757	3	1	6524	1	2	false	0.11603310852221553	0.5866165413533122	0.0	oxidoreductase activity
GO:0008610	16515	616	3	1	5059	1	2	false	0.12176319430752042	0.5866165413533122	0.0	lipid biosynthetic process
GO:0010817	16515	444	3	1	3583	1	1	false	0.12391850404698873	0.5866165413533122	0.0	regulation of hormone levels
GO:0016614	16515	94	3	1	757	1	1	false	0.12417437252316094	0.5866165413533122	1.0451082217737541E-122	oxidoreductase activity, acting on CH-OH group of donors
GO:0006890	16515	83	3	1	665	1	1	false	0.12481203007517282	0.5866165413533122	4.191679366142009E-108	retrograde vesicle-mediated transport, Golgi to endoplasmic reticulum
GO:0030135	16515	274	3	1	2016	1	1	false	0.13591269841258904	0.6181835637475824	0.0	coated vesicle
GO:0003006	16515	848	3	1	5486	1	2	false	0.15457528253737063	0.6602040499520951	0.0	developmental process involved in reproduction
GO:0030173	16515	50	3	1	320	1	2	false	0.1562499999999923	0.6602040499520951	9.575248749828281E-60	integral component of Golgi membrane
GO:0031224	16515	908	3	1	10934	2	2	false	0.15919813970476054	0.6602040499520951	0.0	intrinsic component of membrane
GO:0005730	16515	890	3	1	5098	1	2	false	0.17457826598652001	0.7033010144028378	0.0	nucleolus
GO:0031300	16515	343	3	1	3573	2	2	false	0.18280424698188383	0.7150180735189516	0.0	intrinsic component of organelle membrane
GO:0005773	16515	3678	3	2	8452	2	2	false	0.1893379910104127	0.7150180735189516	0.0	vacuole
GO:0005794	16515	859	3	1	8452	2	3	false	0.19294708736104646	0.7150180735189516	0.0	Golgi apparatus
GO:0055114	16515	1051	3	1	9406	2	1	false	0.21099973175458142	0.7150180735189516	0.0	oxidation-reduction process
GO:0009790	16515	929	3	1	4343	1	1	false	0.21390743725528844	0.7150180735189516	0.0	embryo development
GO:0006396	16515	873	3	1	3891	1	2	false	0.22436391673078562	0.7150180735189516	0.0	RNA processing
GO:0030283	16515	5	3	1	22	1	1	false	0.22727272727272643	0.7150180735189516	3.79737221842484E-5	testosterone dehydrogenase [NAD(P)] activity
GO:0000380	16515	77	3	1	333	1	1	false	0.23123123123125264	0.7150180735189516	1.2050999426066392E-77	alternative mRNA splicing, via spliceosome
GO:0033764	16515	22	3	1	92	1	2	false	0.239130434782607	0.7150180735189516	1.0824469434475966E-21	steroid dehydrogenase activity, acting on the CH-OH group of donors, NAD or NADP as acceptor
GO:0006629	16515	1169	3	1	8996	2	2	false	0.24301972515317086	0.7150180735189516	0.0	lipid metabolic process
GO:0016071	16515	809	3	1	3298	1	1	false	0.24530018192865943	0.7150180735189516	0.0	mRNA metabolic process
GO:0000003	16515	1253	3	1	13878	3	1	false	0.2471573889782242	0.7150180735189516	0.0	reproduction
GO:0022414	16515	1253	3	1	13878	3	2	false	0.2471573889782242	0.7150180735189516	0.0	reproductive process
GO:0031227	16515	151	3	1	1135	2	2	false	0.2484814581732527	0.7150180735189516	1.4798430530110403E-192	intrinsic component of endoplasmic reticulum membrane
GO:0048024	16515	100	3	1	388	1	3	false	0.25773195876290816	0.7195081405353748	1.4896750973755215E-95	regulation of mRNA splicing, via spliceosome
GO:0071944	16515	5612	3	2	10934	2	1	false	0.26341440040921293	0.7195081405353748	0.0	cell periphery
GO:0120178	16515	48	3	1	178	1	2	false	0.2696629213483285	0.7195081405353748	1.287526141418333E-44	steroid hormone biosynthetic process
GO:0005737	16515	6076	3	2	11683	2	2	false	0.27045341452748134	0.7195081405353748	0.0	cytoplasm
GO:1901360	16515	4777	3	2	8995	2	1	false	0.28201064930711245	0.7262769684689097	0.0	organic cyclic compound metabolic process
GO:0033993	16515	838	3	1	2958	1	1	false	0.28329952670773073	0.7262769684689097	0.0	response to lipid
GO:0030134	16515	88	3	1	298	1	2	false	0.29530201342285534	0.7435282837968321	5.752747179084125E-78	COPII-coated ER to Golgi transport vesicle
GO:0046907	16515	1873	3	1	11294	2	3	false	0.304189793287323	0.7524694886581147	0.0	intracellular transport
GO:0048193	16515	665	3	1	2128	1	1	false	0.31249999999983424	0.759698275861666	0.0	Golgi vesicle transport
GO:0000139	16515	665	3	1	2012	1	2	false	0.33051689860820016	0.7873195050353075	0.0	Golgi membrane
GO:0016020	16515	6329	3	2	10934	2	1	false	0.3350295766107691	0.7873195050353075	0.0	membrane
GO:1901700	16515	1487	3	1	3829	1	1	false	0.3883520501432656	0.8976662142655812	0.0	response to oxygen-containing compound
GO:0097708	16515	2016	3	1	9006	2	2	false	0.39761166070901616	0.8990681432352297	0.0	intracellular vesicle
GO:0031301	16515	317	3	1	775	1	2	false	0.409032258064578	0.8990681432352297	6.900865278479719E-227	integral component of organelle membrane
GO:0019219	16515	2640	3	1	6350	1	4	false	0.4157480314960086	0.8990681432352297	0.0	regulation of nucleobase-containing compound metabolic process
GO:0006397	16515	491	3	1	1129	1	2	false	0.4348981399469916	0.8990681432352297	0.0	mRNA processing
GO:0030176	16515	144	3	1	324	1	2	false	0.4444444444443977	0.8990681432352297	4.871268737106598E-96	integral component of endoplasmic reticulum membrane
GO:0051252	16515	2375	3	1	5290	1	3	false	0.44896030245695573	0.8990681432352297	0.0	regulation of RNA metabolic process
GO:0016192	16515	2128	3	1	4702	1	1	false	0.45257337303454787	0.8990681432352297	0.0	vesicle-mediated transport
GO:0004303	16515	10	3	1	22	1	1	false	0.4545454545454533	0.8990681432352297	1.5464411749241542E-6	estradiol 17-beta-dehydrogenase activity
GO:0044237	16515	8863	3	2	13059	2	2	false	0.4606020948724073	0.8990681432352297	0.0	cellular metabolic process
GO:0051641	16515	2730	3	1	5875	1	1	false	0.46468085106490864	0.8990681432352297	0.0	cellular localization
GO:0031982	16515	2029	3	1	7507	2	1	false	0.4675365608661711	0.8990681432352297	0.0	vesicle
GO:0090304	16515	3833	3	1	8019	1	2	false	0.4779897742858977	0.8990681432352297	0.0	nucleic acid metabolic process
GO:0010467	16515	3646	3	1	7606	1	1	false	0.47935840126125334	0.8990681432352297	0.0	gene expression
GO:0008380	16515	423	3	1	873	1	1	false	0.48453608247440444	0.8990681432352297	8.925974126670274E-262	RNA splicing
GO:0010468	16515	2644	3	1	5456	1	2	false	0.48460410557359895	0.8990681432352297	0.0	regulation of gene expression
GO:0051171	16515	4412	3	1	8635	1	2	false	0.5109438332384818	0.935624421904233	0.0	regulation of nitrogen compound metabolic process
GO:0042221	16515	3829	3	1	7281	1	1	false	0.5258893009187912	0.9479520406644494	0.0	response to chemical
GO:0003824	16515	6357	3	1	11969	1	1	false	0.5311220653368192	0.9479520406644494	0.0	catalytic activity
GO:0031410	16515	2016	3	1	6076	2	2	false	0.5535415599922018	0.9540318132780498	0.0	cytoplasmic vesicle
GO:0060255	16515	4602	3	1	7947	1	2	false	0.5790864477184862	0.9540318132780498	0.0	regulation of macromolecule metabolic process
GO:0031974	16515	3948	3	1	10934	2	1	false	0.5917966410028784	0.9540318132780498	0.0	membrane-enclosed lumen
GO:0001701	16515	339	3	1	571	1	1	false	0.5936952714536811	0.9540318132780498	9.130771441335421E-167	in utero embryonic development
GO:0000381	16515	66	3	1	110	1	2	false	0.5999999999999884	0.9540318132780498	9.110786969639381E-32	regulation of alternative mRNA splicing, via spliceosome
GO:0065008	16515	3583	3	1	9584	2	1	false	0.6079634271676224	0.9540318132780498	0.0	regulation of biological quality
GO:0031981	16515	2789	3	1	4497	1	2	false	0.6201912386041649	0.9540318132780498	0.0	nuclear lumen
GO:0009792	16515	587	3	1	929	1	1	false	0.6318622174382771	0.9540318132780498	1.2806725586208028E-264	embryo development ending in birth or egg hatching
GO:0048513	16515	3125	3	1	4812	1	2	false	0.6494181213633105	0.9540318132780498	0.0	animal organ development
GO:0043227	16515	7507	3	2	9283	2	1	false	0.6539507789273495	0.9540318132780498	0.0	membrane-bounded organelle
GO:0043231	16515	7335	3	2	9029	2	2	false	0.6599481570113728	0.9540318132780498	0.0	intracellular membrane-bounded organelle
GO:0031323	16515	4758	3	1	11275	2	3	false	0.6659325087964487	0.9540318132780498	0.0	regulation of cellular metabolic process
GO:0043233	16515	3948	3	1	9283	2	2	false	0.6697388258474452	0.9540318132780498	0.0	organelle lumen
GO:0019222	16515	5105	3	1	11880	2	2	false	0.6747942851431983	0.9540318132780498	0.0	regulation of metabolic process
GO:0000398	16515	333	3	1	491	1	2	false	0.6782077393074075	0.9540318132780498	2.8516796959002448E-133	mRNA splicing, via spliceosome
GO:0070013	16515	3948	3	1	9004	2	2	false	0.6847134177537803	0.9540318132780498	0.0	intracellular organelle lumen
GO:0007275	16515	4343	3	1	6284	1	2	false	0.6911203055396322	0.9540318132780498	0.0	multicellular organism development
GO:0005634	16515	3375	3	1	7335	2	1	false	0.7085663712699258	0.9540318132780498	0.0	nucleus
GO:0043229	16515	9004	3	2	10673	2	2	false	0.711689257491939	0.9540318132780498	0.0	intracellular organelle
GO:0043226	16515	9283	3	2	10934	2	1	false	0.7207945543817764	0.9540318132780498	0.0	organelle
GO:0043228	16515	4536	3	1	9283	2	1	false	0.7385328993778939	0.9540318132780498	0.0	non-membrane-bounded organelle
GO:0006139	16515	4384	3	1	8848	2	5	false	0.7454870225968521	0.9540318132780498	0.0	nucleobase-containing compound metabolic process
GO:0005886	16515	5537	3	2	6400	2	2	false	0.7484771057987615	0.9540318132780498	0.0	plasma membrane
GO:0043232	16515	4526	3	1	9010	2	2	false	0.7523530606771349	0.9540318132780498	0.0	intracellular non-membrane-bounded organelle
GO:0008152	16515	9406	3	2	13878	3	1	false	0.7554272586716739	0.9540318132780498	0.0	metabolic process
GO:0009058	16515	4757	3	1	9406	2	1	false	0.7557346352079608	0.9540318132780498	0.0	biosynthetic process
GO:0046483	16515	4528	3	1	8863	2	1	false	0.7607976104526049	0.9540318132780498	0.0	heterocycle metabolic process
GO:0032502	16515	5265	3	1	13878	3	1	false	0.7609849240888042	0.9540318132780498	0.0	developmental process
GO:0080090	16515	4581	3	1	8908	2	2	false	0.7640816350638184	0.9540318132780498	0.0	regulation of primary metabolic process
GO:0006725	16515	4570	3	1	8863	2	1	false	0.7654107500091167	0.9540318132780498	0.0	cellular aromatic compound metabolic process
GO:0044249	16515	4600	3	1	8896	2	2	false	0.7668224610890515	0.9540318132780498	0.0	cellular biosynthetic process
GO:1901576	16515	4681	3	1	9027	2	2	false	0.7682387998548343	0.9540318132780498	0.0	organic substance biosynthetic process
GO:0065007	16515	9584	3	2	13878	3	1	false	0.7720556775335542	0.9540318132780498	0.0	biological regulation
GO:0010033	16515	2958	3	1	3829	1	1	false	0.7725254635656792	0.9540318132780498	0.0	response to organic substance
GO:0005622	16515	10525	3	2	11845	2	1	false	0.7895315334192725	0.9540318132780498	0.0	intracellular
GO:0000375	16515	336	3	1	423	1	1	false	0.794326241134673	0.9540318132780498	9.236000318294528E-93	RNA splicing, via transesterification reactions
GO:1901362	16515	3230	3	1	5889	2	2	false	0.7961719459448364	0.9540318132780498	0.0	organic cyclic compound biosynthetic process
GO:0034641	16515	5039	3	1	9147	2	2	false	0.798328159552171	0.9540318132780498	0.0	cellular nitrogen compound metabolic process
GO:0051179	16515	5875	3	1	13878	3	1	false	0.808261700330652	0.9540318132780498	0.0	localization
GO:0051234	16515	4792	3	1	5875	1	1	false	0.8156595744665065	0.9540318132780498	0.0	establishment of localization
GO:0032501	16515	6028	3	1	13878	3	1	false	0.8190509873980014	0.9540318132780498	0.0	multicellular organismal process
GO:0016021	16515	749	3	1	908	1	1	false	0.8248898678410735	0.9540318132780498	3.3519406952242996E-182	integral component of membrane
GO:0098588	16515	1881	3	1	3159	2	1	false	0.8364087768739041	0.9540318132780498	0.0	bounding membrane of organelle
GO:0110165	16515	10934	3	2	11845	2	1	false	0.8520889902826382	0.9540318132780498	0.0	cellular anatomical entity
GO:0044238	16515	8708	3	2	9406	2	1	false	0.8570836107254336	0.9540318132780498	0.0	primary metabolic process
GO:0048731	16515	4127	3	1	4812	1	2	false	0.8576475477984249	0.9540318132780498	0.0	system development
GO:0016070	16515	3298	3	1	3833	1	1	false	0.8604226454472057	0.9540318132780498	0.0	RNA metabolic process
GO:0008150	16515	13878	3	3	14589	3	1	false	0.8607945342954457	0.9540318132780498	0.0	biological_process
GO:0050794	16515	8239	3	1	12995	2	2	false	0.8660714333304281	0.9540318132780498	0.0	regulation of cellular process
GO:0050896	16515	7281	3	1	13878	3	1	false	0.8926121448533996	0.9756458327467391	0.0	response to stimulus
GO:0005575	16515	11845	3	2	14589	3	1	false	0.9071973142816022	0.9768670434655451	0.0	cellular_component
GO:0048856	16515	4812	3	1	5265	1	1	false	0.9139601139625344	0.9768670434655451	0.0	anatomical structure development
GO:0071704	16515	8995	3	2	9406	2	1	false	0.9145138279251911	0.9768670434655451	0.0	organic substance metabolic process
GO:0050789	16515	8917	3	1	13878	3	2	false	0.9543376509749695	0.9942134571920632	0.0	regulation of biological process
GO:0043009	16515	571	3	1	587	1	1	false	0.9727427597954765	0.9942134571920632	1.2941493882636457E-31	chordate embryonic development
GO:0043170	16515	7606	3	1	8995	2	1	false	0.9761692527317063	0.9942134571920632	0.0	macromolecule metabolic process
GO:0016616	16515	92	3	1	94	1	1	false	0.9787234042553515	0.9942134571920632	2.2878059940517224E-4	oxidoreductase activity, acting on the CH-OH group of donors, NAD or NADP as acceptor
GO:0006810	16515	4702	3	1	4792	1	1	false	0.9812186978288634	0.9942134571920632	1.9528703698435357E-193	transport
GO:0009987	16515	12841	3	2	13878	3	1	false	0.9840967430661428	0.9942134571920632	0.0	cellular process
GO:0006807	16515	8339	3	1	9406	2	1	false	0.9871424610304683	0.9942134571920632	0.0	nitrogen compound metabolic process
GO:0000377	16515	333	3	1	336	1	1	false	0.9910714285714112	0.9942134571920632	1.5959552111131003E-7	RNA splicing, via transesterification reactions with bulged adenosine as nucleophile
GO:0003674	16515	11969	3	1	14589	3	1	false	0.9942134571920631	0.9942134571920632	0.0	molecular_function
GO:0000000	16515	14589	3	3	0	0	0	true	1.0	1.0	1.0	Gene Ontology
GO:0047035	16515	5	3	1	5	1	1	true	1.0	1.0	1.0	testosterone dehydrogenase (NAD+) activity
