## Supplementary File S3 for "PIGNON: A protein-protein interaction-guided functional enrichment analysis for quantitative proteomics": table-mcl2_cluster1176-Parent-Child-Union-Benjamini-Hochberg.txt

ID	Pop.total	Pop.term	Study.total	Study.term	Pop.family	Study.family	nparents	is.trivial	p	p.adjusted	p.min	name
GO:0098793	16515	525	3	2	10934	2	2	false	0.002301294358040457	0.275436804598328	0.0	presynapse
GO:0006836	16515	233	3	2	4702	2	1	false	0.002445518935801828	0.275436804598328	0.0	neurotransmitter transport
GO:0033603	16515	5	3	1	1879	1	7	false	0.002660989888239237	0.275436804598328	5.150631734027657E-15	positive regulation of dopamine secretion
GO:0031340	16515	10	3	1	1933	1	4	false	0.005173305742370069	0.275436804598328	5.1000145813286815E-27	positive regulation of vesicle fusion
GO:0009593	16515	22	3	1	3924	1	2	false	0.00560652395515424	0.275436804598328	1.0335743141069824E-58	detection of chemical stimulus
GO:0030658	16515	192	3	2	2267	2	4	false	0.007138766390325623	0.275436804598328	8.308321064940812E-285	transport vesicle membrane
GO:2001025	16515	21	3	1	2683	1	3	false	0.007827059262018498	0.275436804598328	5.51301506845126E-53	positive regulation of response to drug
GO:0072341	16515	81	3	1	9221	1	1	false	0.00878429671408026	0.275436804598328	5.878111720328239E-201	modified amino acid binding
GO:0030276	16515	52	3	1	5904	1	1	false	0.008807588075857974	0.275436804598328	8.032723588308607E-129	clathrin binding
GO:0014059	16515	33	3	1	3526	1	6	false	0.009359047078850236	0.275436804598328	8.782205177784188E-81	regulation of dopamine secretion
GO:0048306	16515	62	3	1	6216	1	2	false	0.009974259974225725	0.275436804598328	2.708761500548668E-150	calcium-dependent protein binding
GO:0030133	16515	367	3	2	3629	2	2	false	0.010202178153842428	0.275436804598328	0.0	transport vesicle
GO:0031338	16515	29	3	1	2111	1	3	false	0.013737565135006607	0.275436804598328	4.1714263582266014E-66	regulation of vesicle fusion
GO:0060199	16515	3	3	1	369	2	2	false	0.01621597737716274	0.275436804598328	1.2039570697803007E-7	clathrin-sculpted glutamate transport vesicle
GO:2001023	16515	72	3	1	4186	1	2	false	0.017200191113226605	0.275436804598328	1.9237905160126242E-157	regulation of response to drug
GO:0000149	16515	108	3	1	5904	1	1	false	0.018292682926781958	0.275436804598328	1.8446847592715733E-233	SNARE binding
GO:1903859	16515	21	3	1	1023	1	5	false	0.020527859237527705	0.275436804598328	3.896803473520434E-44	regulation of dendrite extension
GO:0042583	16515	8	3	1	775	2	1	false	0.02055180461782035	0.275436804598328	3.212538957553509E-19	chromaffin granule
GO:0042584	16515	6	3	1	277	1	2	false	0.021660649819494806	0.275436804598328	1.6831733163363026E-12	chromaffin granule membrane
GO:0070325	16515	26	3	1	1183	1	1	false	0.021978021978016522	0.275436804598328	6.732772861707771E-54	lipoprotein particle receptor binding
GO:0060203	16515	3	3	1	257	2	3	false	0.023255107003889757	0.275436804598328	3.5763332570380576E-7	clathrin-sculpted glutamate transport vesicle membrane
GO:0033605	16515	9	3	1	374	1	4	false	0.02406417112299263	0.275436804598328	2.7928183597126614E-18	positive regulation of catecholamine secretion
GO:0051606	16515	176	3	1	7281	1	1	false	0.02417250377686823	0.275436804598328	0.0	detection of stimulus
GO:0051954	16515	23	3	1	890	1	3	false	0.02584269662922232	0.275436804598328	5.023827678228437E-46	positive regulation of amine transport
GO:0022406	16515	171	3	1	12841	2	1	false	0.026457128051313554	0.275436804598328	0.0	membrane docking
GO:0070081	16515	5	3	1	369	2	2	false	0.026952986921169653	0.275436804598328	1.802465857894197E-11	clathrin-sculpted monoamine transport vesicle
GO:0031629	16515	23	3	1	848	1	2	false	0.027122641509429647	0.275436804598328	1.5492538718059197E-45	synaptic vesicle fusion to presynaptic active zone membrane
GO:0030054	16515	1821	3	2	10934	2	1	false	0.027724448518041102	0.275436804598328	0.0	cell junction
GO:0036465	16515	66	3	1	4702	2	2	false	0.027879078733838294	0.275436804598328	3.666634936011638E-150	synaptic vesicle recycling
GO:0015844	16515	71	3	1	2500	1	2	false	0.028399999999971906	0.275436804598328	1.2933842179231827E-139	monoamine transport
GO:0014047	16515	41	3	1	1435	1	4	false	0.02857142857142864	0.275436804598328	2.2081951403513374E-80	glutamate secretion
GO:0048278	16515	61	3	1	2130	1	2	false	0.028638497652595424	0.275436804598328	1.1247574745835886E-119	vesicle docking
GO:0044306	16515	158	3	1	10934	2	2	false	0.02869316712670962	0.275436804598328	0.0	neuron projection terminus
GO:0015837	16515	73	3	1	2500	1	2	false	0.029199999999971187	0.275436804598328	1.1526745824254898E-142	amine transport
GO:0008022	16515	189	3	1	5904	1	1	false	0.0320121951218695	0.275436804598328	0.0	protein C-terminus binding
GO:0005516	16515	193	3	1	5904	1	1	false	0.0326897018969354	0.275436804598328	0.0	calmodulin binding
GO:0030307	16515	156	3	1	4719	1	4	false	0.03305785123965674	0.275436804598328	7.548627717828012E-297	positive regulation of cell growth
GO:0012506	16515	733	3	2	3955	2	2	false	0.034310883631934554	0.275436804598328	0.0	vesicle membrane
GO:0001956	16515	19	3	1	549	1	5	false	0.034608378870670635	0.275436804598328	1.4792367522500246E-35	positive regulation of neurotransmitter secretion
GO:0099502	16515	4	3	1	115	1	3	false	0.03478260869565231	0.275436804598328	1.4464788365682353E-7	calcium-dependent activation of synaptic vesicle fusion
GO:0050432	16515	49	3	1	1373	1	2	false	0.03568827385288114	0.275436804598328	2.5982972404476773E-91	catecholamine secretion
GO:0070382	16515	199	3	2	1051	2	2	false	0.035704770966449924	0.275436804598328	1.0115031066301945E-220	exocytic vesicle
GO:0015872	16515	43	3	1	1120	1	3	false	0.03839285714284076	0.2841840870734813	1.0457709762025016E-78	dopamine transport
GO:0070083	16515	5	3	1	257	2	3	false	0.03860651750972551	0.2841840870734813	1.1130476041945521E-10	clathrin-sculpted monoamine transport vesicle membrane
GO:0030348	16515	3	3	1	75	1	1	false	0.03999999999999986	0.2841840870734813	1.4809329877823008E-5	syntaxin-3 binding
GO:0099171	16515	15	3	1	723	2	2	false	0.041091481707110855	0.2841840870734813	1.963011667037916E-31	presynaptic modulation of chemical synaptic transmission
GO:0051952	16515	66	3	1	1601	1	2	false	0.04122423485325192	0.2841840870734813	6.855041708135563E-119	regulation of amine transport
GO:0045927	16515	241	3	1	5477	1	3	false	0.044002190980558915	0.2970147891187727	0.0	positive regulation of growth
GO:0006865	16515	106	3	1	2273	1	2	false	0.04663440387154002	0.3083580990689585	2.187156975758352E-185	amino acid transport
GO:1903861	16515	21	3	1	425	1	5	false	0.04941176470588613	0.31065794319285694	5.3740896724123386E-36	positive regulation of dendrite extension
GO:0097708	16515	2016	3	2	9006	2	2	false	0.05008987160541843	0.31065794319285694	0.0	intracellular vesicle
GO:0030141	16515	775	3	2	3456	2	2	false	0.05023667390247357	0.31065794319285694	0.0	secretory granule
GO:0015893	16515	130	3	1	5051	2	2	false	0.05081750305315252	0.31065794319285694	1.2555527625589518E-261	drug transport
GO:0031045	16515	21	3	1	775	2	1	false	0.05349337334333366	0.3156049094097189	1.4182065841596448E-41	dense core granule
GO:0014046	16515	33	3	1	609	1	3	false	0.05418719211823196	0.3156049094097189	2.6898547445120107E-55	dopamine secretion
GO:0060627	16515	492	3	1	8986	1	3	false	0.05475183618947749	0.3156049094097189	0.0	regulation of vesicle-mediated transport
GO:0150034	16515	309	3	1	10934	2	2	false	0.055724801399981774	0.3156049094097189	0.0	distal axon
GO:0060198	16515	10	3	1	177	1	1	false	0.05649717514124598	0.3156049094097189	1.557665616783509E-16	clathrin-sculpted vesicle
GO:0051590	16515	30	3	1	1023	2	3	false	0.057818893435339365	0.31681877444586587	2.059979396173468E-58	positive regulation of neurotransmitter transport
GO:1903307	16515	45	3	1	767	1	3	false	0.05867014341590108	0.31681877444586587	6.819458658366015E-74	positive regulation of regulated secretory pathway
GO:0044302	16515	36	3	1	602	1	1	false	0.05980066445182529	0.31762975872772775	9.305990540263505E-59	dentate gyrus mossy fiber
GO:0098805	16515	1574	3	2	6329	2	1	false	0.06182041049188035	0.31943212067435206	0.0	whole membrane
GO:0071241	16515	198	3	1	3051	1	2	false	0.06489675516232642	0.31943212067435206	1.642565E-317	cellular response to inorganic substance
GO:0060076	16515	41	3	1	1222	2	1	false	0.06600395962102193	0.31943212067435206	1.775041538871993E-77	excitatory synapse
GO:0016049	16515	433	3	1	12855	2	2	false	0.06623474467103958	0.31943212067435206	0.0	cell growth
GO:1903532	16515	345	3	1	5196	1	4	false	0.06639722863747362	0.31943212067435206	0.0	positive regulation of secretion by cell
GO:0046717	16515	99	3	1	1477	1	1	false	0.06702775897089679	0.31943212067435206	4.576397319770962E-157	acid secretion
GO:0040008	16515	601	3	1	8954	1	2	false	0.0671208398476564	0.31943212067435206	0.0	regulation of growth
GO:0005513	16515	10	3	1	147	1	2	false	0.06802721088435275	0.31943212067435206	1.0531662451922588E-15	detection of calcium ion
GO:0008289	16515	670	3	1	9221	1	1	false	0.07266023207943464	0.3195266272189203	0.0	lipid binding
GO:0031982	16515	2029	3	2	7507	2	1	false	0.07302558113344068	0.3195266272189203	0.0	vesicle
GO:0050433	16515	48	3	1	655	1	3	false	0.07328244274808672	0.3195266272189203	4.797400459482077E-74	regulation of catecholamine secretion
GO:0045921	16515	80	3	1	1069	1	3	false	0.07483629560333543	0.3195266272189203	7.134504692221384E-123	positive regulation of exocytosis
GO:0017156	16515	56	3	1	744	1	1	false	0.0752688172043028	0.3195266272189203	9.245978843468106E-86	calcium-ion regulated exocytosis
GO:0061202	16515	8	3	1	106	1	2	false	0.07547169811320886	0.3195266272189203	3.3158742713089066E-12	clathrin-sculpted gamma-aminobutyric acid transport vesicle membrane
GO:0015850	16515	190	3	1	2495	1	1	false	0.07615230460919387	0.3195266272189203	5.6248850294533935E-291	organic hydroxy compound transport
GO:1903530	16515	650	3	1	8512	1	3	false	0.07636278195536682	0.3195266272189203	0.0	regulation of secretion by cell
GO:2000302	16515	11	3	1	143	1	4	false	0.0769230769230734	0.3195266272189203	1.1580854836070589E-16	positive regulation of synaptic vesicle exocytosis
GO:0060560	16515	201	3	1	2516	1	2	false	0.07988871224169254	0.32764484514314407	1.670279347514282E-303	developmental growth involved in morphogenesis
GO:0001505	16515	304	3	1	3583	1	1	false	0.08484510187000181	0.3436226625735074	0.0	regulation of neurotransmitter levels
GO:0046928	16515	91	3	1	1028	1	5	false	0.08852140077818103	0.3504407549616561	6.648543044950234E-133	regulation of neurotransmitter secretion
GO:0048588	16515	200	3	1	2255	1	3	false	0.0886917960088142	0.3504407549616561	1.6537138968796187E-292	developmental cell growth
GO:0030285	16515	30	3	1	330	1	2	false	0.09090909090909009	0.35487404162102637	2.874652895778089E-43	integral component of synaptic vesicle membrane
GO:0098686	16515	33	3	1	348	1	3	false	0.09482758620690374	0.3651349758339471	5.585058031262009E-47	hippocampal mossy fiber to CA3 synapse
GO:0015849	16515	239	3	1	2495	1	1	false	0.09579158316631328	0.3651349758339471	0.0	organic acid transport
GO:0012505	16515	3456	3	2	10934	2	3	false	0.09988571158252003	0.3720661954402118	0.0	endomembrane system
GO:0048639	16515	157	3	1	1570	1	4	false	0.10000000000006917	0.3720661954402118	6.59264865187081E-221	positive regulation of developmental growth
GO:0099536	16515	688	3	2	2147	2	2	false	0.10258489380923032	0.3720661954402118	0.0	synaptic signaling
GO:0051291	16515	22	3	1	214	1	1	false	0.10280373831775971	0.3720661954402118	1.84925462849482E-30	protein heterooligomerization
GO:0048589	16515	579	3	1	5407	1	2	false	0.10708341039386912	0.3720661954402118	0.0	developmental growth
GO:0007267	16515	1687	3	2	5153	2	2	false	0.10713630303913664	0.3720661954402118	0.0	cell-cell signaling
GO:0048638	16515	284	3	1	2635	1	3	false	0.10777988614782245	0.3720661954402118	0.0	regulation of developmental growth
GO:0031410	16515	2016	3	2	6076	2	2	false	0.11005291005271695	0.3720661954402118	0.0	cytoplasmic vesicle
GO:0098794	16515	620	3	1	10934	2	2	false	0.11019728375023047	0.3720661954402118	0.0	postsynapse
GO:0031632	16515	4	3	1	36	1	4	false	0.11111111111111119	0.3720661954402118	1.697648756472278E-5	positive regulation of synaptic vesicle fusion to presynaptic active zone membrane
GO:0031630	16515	11	3	1	98	1	3	false	0.11224489795918126	0.3720661954402118	8.924992497172218E-15	regulation of synaptic vesicle fusion to presynaptic active zone membrane
GO:0140238	16515	56	3	1	969	2	3	false	0.11229946524063775	0.3720661954402118	2.0965993287900018E-92	presynaptic endocytosis
GO:0043270	16515	219	3	1	1946	1	3	false	0.11253854059611346	0.3720661954402118	1.7089279859771584E-296	positive regulation of ion transport
GO:0010638	16515	583	3	1	5042	1	3	false	0.11562871876205244	0.37504491330869305	0.0	positive regulation of organelle organization
GO:0031090	16515	3159	3	2	9284	2	2	false	0.11575460287305342	0.37504491330869305	0.0	organelle membrane
GO:0008021	16515	185	3	2	537	2	2	false	0.11826343144613864	0.37767073495029096	1.7979885186985085E-149	synaptic vesicle
GO:0005544	16515	49	3	1	409	1	1	false	0.11980440097797455	0.37767073495029096	1.2909321685549396E-64	calcium-dependent phospholipid binding
GO:0040007	16515	873	3	1	13878	2	1	false	0.12185780444370212	0.37767073495029096	0.0	growth
GO:0030659	16515	712	3	2	2028	2	2	false	0.12314815085113841	0.37767073495029096	0.0	cytoplasmic vesicle membrane
GO:0001786	16515	55	3	1	433	1	2	false	0.1270207852194234	0.37767073495029096	4.49813563115596E-71	phosphatidylserine binding
GO:0140029	16515	848	3	1	12841	2	2	false	0.12772066499353327	0.37767073495029096	0.0	exocytic process
GO:0050806	16515	144	3	1	2169	2	4	false	0.1284010350476064	0.37767073495029096	2.7009575900516226E-229	positive regulation of synaptic transmission
GO:0010035	16515	502	3	1	3829	1	1	false	0.1311047270827071	0.37767073495029096	0.0	response to inorganic substance
GO:0017157	16515	194	3	1	1457	1	3	false	0.13315030885374324	0.37767073495029096	1.809478783869977E-247	regulation of exocytosis
GO:0051588	16515	116	3	1	1675	2	2	false	0.13374988855007103	0.37767073495029096	2.067566376755843E-182	regulation of neurotransmitter transport
GO:0099003	16515	202	3	1	2914	2	2	false	0.1338578558570993	0.37767073495029096	5.975956E-318	vesicle-mediated transport in synapse
GO:0048791	16515	19	3	1	141	1	2	false	0.13475177304964917	0.37767073495029096	6.328555135026676E-24	calcium ion-regulated exocytosis of neurotransmitter
GO:0023052	16515	5095	3	2	13878	2	1	false	0.13476609907979165	0.37767073495029096	0.0	signaling
GO:0032989	16515	1057	3	1	7814	1	3	false	0.13527002815414413	0.37767073495029096	0.0	cellular component morphogenesis
GO:0051130	16515	1112	3	1	8217	1	3	false	0.13532919557018644	0.37767073495029096	0.0	positive regulation of cellular component organization
GO:0046983	16515	799	3	1	5904	1	1	false	0.13533197831943072	0.37767073495029096	0.0	protein dimerization activity
GO:0015711	16515	355	3	1	2603	1	2	false	0.1363810987320495	0.37767073495029096	0.0	organic anion transport
GO:0036477	16515	797	3	1	10934	2	1	false	0.1404767462114927	0.3857158116315562	0.0	somatodendritic compartment
GO:0060322	16515	701	3	1	4812	1	1	false	0.14567747298423697	0.39500686910791444	0.0	head development
GO:0030662	16515	169	3	1	2223	2	4	false	0.1462988404103387	0.39500686910791444	6.97925402456573E-259	coated vesicle membrane
GO:0045597	16515	884	3	1	5910	1	4	false	0.14957698815616752	0.39530667396424635	0.0	positive regulation of cell differentiation
GO:0051966	16515	59	3	1	394	1	2	false	0.14974619289340185	0.39530667396424635	9.878419373923157E-72	regulation of synaptic transmission, glutamatergic
GO:0051259	16515	214	3	1	1426	1	1	false	0.1500701262271676	0.39530667396424635	4.660594435365237E-261	protein complex oligomerization
GO:0001558	16515	377	3	1	2432	1	3	false	0.1550164473682822	0.4050429753816406	0.0	regulation of cell growth
GO:0007154	16515	5113	3	2	12841	2	1	false	0.15852682739941548	0.40936664495509856	0.0	cell communication
GO:0031224	16515	908	3	1	10934	2	2	false	0.15919813970476054	0.40936664495509856	0.0	intrinsic component of membrane
GO:0022604	16515	465	3	1	2863	1	3	false	0.1624170450575632	0.41063494471630757	0.0	regulation of cell morphogenesis
GO:0051962	16515	478	3	1	2932	1	4	false	0.16302864938615794	0.41063494471630757	0.0	positive regulation of nervous system development
GO:0051094	16515	1228	3	1	7511	1	3	false	0.16349354280371506	0.41063494471630757	0.0	positive regulation of developmental process
GO:0097464	16515	33	3	1	193	1	1	false	0.1709844559585458	0.4251520521047406	5.975306522877383E-38	thorny excrescence
GO:0031346	16515	354	3	1	2059	1	3	false	0.1719281204467161	0.4251520521047406	0.0	positive regulation of cell projection organization
GO:0005215	16515	1093	3	1	11969	2	1	false	0.1743062123947276	0.4251520521047406	0.0	transporter activity
GO:1903305	16515	137	3	1	785	1	2	false	0.17452229299361266	0.4251520521047406	3.843419311672829E-157	regulation of regulated secretory pathway
GO:0051179	16515	5875	3	2	13878	2	1	false	0.1791922991130472	0.43225282853352537	0.0	localization
GO:0045595	16515	1604	3	1	8813	1	3	false	0.18200385793774987	0.43225282853352537	0.0	regulation of cell differentiation
GO:0031300	16515	343	3	1	3573	2	2	false	0.18280424698188383	0.43225282853352537	0.0	intrinsic component of organelle membrane
GO:0044309	16515	195	3	1	1047	1	1	false	0.1862464183380207	0.43225282853352537	8.065948461731084E-218	neuron spine
GO:0099643	16515	155	3	1	1576	2	3	false	0.1870840383531265	0.43225282853352537	2.8907912613416624E-219	signal release from synapse
GO:0098693	16515	102	3	1	544	1	2	false	0.18749999999999817	0.43225282853352537	2.2219332516370458E-113	regulation of synaptic vesicle cycle
GO:0048284	16515	909	3	1	4814	1	1	false	0.18882426256798787	0.43225282853352537	0.0	organelle fusion
GO:0005773	16515	3678	3	2	8452	2	2	false	0.1893379910104127	0.43225282853352537	0.0	vacuole
GO:0016079	16515	113	3	1	1134	2	6	false	0.1894441409004957	0.43225282853352537	4.84286345278102E-159	synaptic vesicle exocytosis
GO:0051240	16515	1553	3	1	7916	1	3	false	0.19618494189035546	0.440071977597752	0.0	positive regulation of multicellular organismal process
GO:0051047	16515	367	3	1	1869	1	3	false	0.196361690743813	0.440071977597752	0.0	positive regulation of secretion
GO:0140056	16515	162	3	1	814	1	2	false	0.19901719901715267	0.440071977597752	1.0926792086233679E-175	organelle localization by membrane tethering
GO:0005102	16515	1183	3	1	5904	1	1	false	0.20037262872581973	0.440071977597752	0.0	signaling receptor binding
GO:0140352	16515	1405	3	1	13247	2	2	false	0.20088156271453317	0.440071977597752	0.0	export from cell
GO:0030667	16515	275	3	1	2591	2	4	false	0.20104490000279296	0.440071977597752	0.0	secretory granule membrane
GO:0007420	16515	659	3	1	3235	1	3	false	0.20370942813013165	0.440071977597752	0.0	brain development
GO:0098563	16515	43	3	1	396	2	2	false	0.2056258790435611	0.440071977597752	1.2824417868336518E-58	intrinsic component of synaptic vesicle membrane
GO:0097484	16515	32	3	1	155	1	1	false	0.20645161290322367	0.440071977597752	6.6735683179750925E-34	dendrite extension
GO:0051050	16515	859	3	1	7837	2	3	false	0.20721501902894554	0.440071977597752	0.0	positive regulation of transport
GO:0099503	16515	920	3	2	2016	2	1	false	0.20813147426039694	0.440071977597752	0.0	secretory vesicle
GO:0099177	16515	387	3	1	3496	2	3	false	0.20917001404337596	0.440071977597752	0.0	regulation of trans-synaptic signaling
GO:0043197	16515	193	3	1	895	1	3	false	0.21564245810054697	0.447692535249708	7.061890989770185E-202	dendritic spine
GO:0007417	16515	893	3	1	4127	1	2	false	0.21637993699987298	0.447692535249708	0.0	central nervous system development
GO:0001669	16515	90	3	1	775	2	1	false	0.21890472618153542	0.447692535249708	2.9570710619275328E-120	acrosomal vesicle
GO:0033043	16515	1180	3	1	5370	1	2	false	0.21973929236441067	0.447692535249708	0.0	regulation of organelle organization
GO:0031344	16515	627	3	1	2838	1	2	false	0.2209302325578225	0.447692535249708	0.0	regulation of cell projection organization
GO:0051128	16515	2242	3	1	10141	1	2	false	0.22108273345664592	0.447692535249708	0.0	regulation of cellular component organization
GO:0030030	16515	1456	3	1	6509	1	1	false	0.22369027500317964	0.45015931118652297	0.0	cell projection organization
GO:0010720	16515	490	3	1	2161	1	3	false	0.22674687644615604	0.4534937528923121	0.0	positive regulation of cell development
GO:0043269	16515	540	3	1	2360	1	2	false	0.22881355932216044	0.45354524902383914	0.0	regulation of ion transport
GO:0050793	16515	2287	3	1	9945	1	2	false	0.22996480643445902	0.45354524902383914	0.0	regulation of developmental process
GO:0006900	16515	613	3	1	2654	1	3	false	0.23097211755843658	0.45354524902383914	0.0	vesicle budding from membrane
GO:0042493	16515	892	3	1	3829	1	1	false	0.23295899712695825	0.45357249302307395	0.0	response to drug
GO:1990138	16515	155	3	1	663	1	3	false	0.2337858220211523	0.45357249302307395	7.134946915597236E-156	neuron projection extension
GO:0097060	16515	356	3	1	2794	2	2	false	0.2386367801086315	0.4589846374907529	0.0	synaptic membrane
GO:0035249	16515	86	3	1	673	2	1	false	0.23940865350597912	0.4589846374907529	4.3689130305858765E-111	synaptic transmission, glutamatergic
GO:0017158	16515	37	3	1	150	1	2	false	0.24666666666667272	0.4665073837449781	5.375025786048199E-36	regulation of calcium ion-dependent exocytosis
GO:0048584	16515	2094	3	1	8465	1	3	false	0.24737152983037777	0.4665073837449781	0.0	positive regulation of response to stimulus
GO:0099501	16515	96	3	2	192	2	1	false	0.2486910994764585	0.4665073837449781	2.77023664859693E-57	exocytic vesicle membrane
GO:0005543	16515	409	3	1	1634	1	2	false	0.2503059975519952	0.4665073837449781	0.0	phospholipid binding
GO:0010976	16515	263	3	1	1044	1	4	false	0.2519157088122354	0.4665073837449781	4.282437784198403E-255	positive regulation of neuron projection development
GO:0006897	16515	537	3	1	2131	1	3	false	0.25199436884102927	0.4665073837449781	0.0	endocytosis
GO:0030135	16515	274	3	1	2016	2	1	false	0.2534114183306054	0.4665073837449781	0.0	coated vesicle
GO:0045666	16515	337	3	1	1301	1	3	false	0.2590315142199278	0.4741593819619017	2.4E-322	positive regulation of neuron differentiation
GO:0043933	16515	1711	3	1	6509	1	1	false	0.2628667998149334	0.47679478062896646	0.0	protein-containing complex subunit organization
GO:0071944	16515	5612	3	2	10934	2	1	false	0.26341440040921293	0.47679478062896646	0.0	cell periphery
GO:0030672	16515	96	3	2	185	2	2	false	0.26792009400706623	0.4822561692127192	3.9710184231943826E-55	synaptic vesicle membrane
GO:0005737	16515	6076	3	2	11683	2	2	false	0.27045341452748134	0.4841265541817898	0.0	cytoplasm
GO:0007269	16515	155	3	1	1048	2	5	false	0.27404725970950683	0.48555249583056637	5.406075987907716E-190	neurotransmitter secretion
GO:0043195	16515	78	3	1	525	2	2	false	0.2753107960742595	0.48555249583056637	3.146986815496604E-95	terminal bouton
GO:0051239	16515	2782	3	1	10089	1	2	false	0.27574586182970434	0.48555249583056637	0.0	regulation of multicellular organismal process
GO:0010324	16515	545	3	1	1951	1	1	false	0.27934392619166115	0.48870331906195535	0.0	membrane invagination
GO:0050769	16515	427	3	1	1522	1	4	false	0.2805519053874188	0.48870331906195535	0.0	positive regulation of neurogenesis
GO:0051640	16515	807	3	1	2730	1	1	false	0.295604395603829	0.5111335721376967	0.0	organelle localization
GO:0051960	16515	821	3	1	2749	1	2	false	0.2986540560206376	0.5111335721376967	0.0	regulation of nervous system development
GO:0022603	16515	970	3	1	3247	1	2	false	0.2987372959656393	0.5111335721376967	0.0	regulation of anatomical structure morphogenesis
GO:0061024	16515	1951	3	1	6509	1	1	false	0.2997388231671678	0.5111335721376967	0.0	membrane organization
GO:0016050	16515	1460	3	1	4814	1	1	false	0.3032820938934419	0.5144273127750029	0.0	vesicle organization
GO:0051046	16515	692	3	1	2270	1	2	false	0.30484581497777946	0.5144273127750029	0.0	regulation of secretion
GO:0051937	16515	59	3	1	191	1	2	false	0.30890052356022735	0.5171030496484038	8.387620661433018E-51	catecholamine transport
GO:0006835	16515	74	3	1	239	1	1	false	0.30962343096231587	0.5171030496484038	1.0585357368581704E-63	dicarboxylic acid transport
GO:0042995	16515	1906	3	1	10934	2	1	false	0.3182634551571402	0.5272370742070202	0.0	cell projection
GO:0043167	16515	2941	3	1	9221	1	1	false	0.31894588439683935	0.5272370742070202	0.0	ion binding
GO:0006887	16515	848	3	1	2563	1	3	false	0.3308622707766385	0.5400476757307919	0.0	exocytosis
GO:0017075	16515	25	3	1	75	1	1	false	0.33333333333333176	0.5400476757307919	1.9015547193498255E-20	syntaxin-1 binding
GO:0060284	16515	839	3	1	2508	1	2	false	0.33452950558254696	0.5400476757307919	0.0	regulation of cell development
GO:0071277	16515	77	3	1	230	1	2	false	0.3347826086956162	0.5400476757307919	3.7543846627590743E-63	cellular response to calcium ion
GO:0016020	16515	6329	3	2	10934	2	1	false	0.3350295766107691	0.5400476757307919	0.0	membrane
GO:0006820	16515	484	3	1	1419	1	1	false	0.3410852713180359	0.5470872668665526	0.0	anion transport
GO:2000026	16515	1794	3	1	5196	1	3	false	0.345265588914855	0.5510642896966158	0.0	regulation of multicellular organismal development
GO:0046982	16515	280	3	1	799	1	1	false	0.3504380475594878	0.5546904315197126	5.893370673055447E-224	protein heterodimerization activity
GO:2000300	16515	73	3	1	208	1	4	false	0.35096153846154654	0.5546904315197126	4.988044251771182E-58	regulation of synaptic vesicle exocytosis
GO:0098588	16515	1881	3	2	3159	2	1	false	0.3544744140042696	0.5575228647445793	0.0	bounding membrane of organelle
GO:0048858	16515	618	3	1	1730	1	3	false	0.3572254335257796	0.5591354611707855	0.0	cell projection morphogenesis
GO:0005509	16515	635	3	1	1729	1	1	false	0.36726431463263315	0.5720847977931401	0.0	calcium ion binding
GO:0043679	16515	139	3	1	674	2	3	false	0.3701747346793091	0.5738593973018955	2.8332111861704507E-148	axon terminus
GO:0065008	16515	3583	3	1	9584	1	1	false	0.373852253754843	0.5745452223569316	0.0	regulation of biological quality
GO:0030182	16515	1250	3	1	3328	1	2	false	0.37560096153843164	0.5745452223569316	0.0	neuron differentiation
GO:0042734	16515	144	3	1	686	2	2	false	0.3760039156436022	0.5745452223569316	2.192011863738532E-152	presynaptic membrane
GO:0048468	16515	1897	3	1	5006	1	3	false	0.3789452656821435	0.5745452223569316	0.0	cell development
GO:0048583	16515	3777	3	1	9953	1	2	false	0.3794835727913067	0.5745452223569316	0.0	regulation of response to stimulus
GO:0022008	16515	1450	3	1	3721	1	2	false	0.3896801934959465	0.5872389892683101	0.0	neurogenesis
GO:0022607	16515	2668	3	1	6683	1	2	false	0.3992219063298667	0.5988328594948	0.0	cellular component assembly
GO:0010975	16515	467	3	1	1149	1	3	false	0.40644038294169643	0.6017598209198026	0.0	regulation of neuron projection development
GO:0031301	16515	317	3	1	775	1	2	false	0.409032258064578	0.6017598209198026	6.900865278479719E-227	integral component of organelle membrane
GO:0051592	16515	135	3	1	330	1	1	false	0.4090909090908969	0.6017598209198026	2.4692721886313344E-96	response to calcium ion
GO:0006906	16515	890	3	1	2170	1	3	false	0.4101382488476744	0.6017598209198026	0.0	vesicle fusion
GO:0032879	16515	2429	3	1	10462	2	2	false	0.41045963093603816	0.6017598209198026	0.0	regulation of localization
GO:1990026	16515	33	3	1	79	1	2	false	0.4177215189873397	0.6096476223058472	5.340939324893757E-23	hippocampal mossy fiber expansion
GO:0120035	16515	617	3	1	1447	1	2	false	0.4263994471319837	0.6195220666850346	0.0	regulation of plasma membrane bounded cell projection organization
GO:0044085	16515	2890	3	1	6683	1	1	false	0.43244052072595757	0.6254943246214744	0.0	cellular component biogenesis
GO:0023056	16515	1745	3	1	6990	2	3	false	0.43699019366488334	0.629265878877432	0.0	positive regulation of signaling
GO:0023061	16515	600	3	1	2361	2	2	false	0.4437576723453444	0.6341948489149944	0.0	signal release
GO:0030665	16515	106	3	1	237	1	2	false	0.44725738396625836	0.6341948489149944	3.258913058416741E-70	clathrin-coated vesicle membrane
GO:0045664	16515	602	3	1	1345	1	2	false	0.4475836431225906	0.6341948489149944	0.0	regulation of neuron differentiation
GO:0009653	16515	2361	3	1	5265	1	2	false	0.448433048434521	0.6341948489149944	0.0	anatomical structure morphogenesis
GO:0045202	16515	1222	3	2	1821	2	1	false	0.4502000470692862	0.6341948489149944	0.0	synapse
GO:0010647	16515	1736	3	1	6661	2	3	false	0.4533484092089798	0.6358653012281795	0.0	positive regulation of cell communication
GO:0070887	16515	2939	3	1	6418	1	2	false	0.4579308195697249	0.6395240756059951	0.0	cellular response to chemical stimulus
GO:0050767	16515	737	3	1	1592	1	4	false	0.4629396984927175	0.6437444734405171	0.0	regulation of neurogenesis
GO:0048869	16515	3513	3	1	13027	2	2	false	0.4666342097695012	0.6459697570612752	0.0	cellular developmental process
GO:0098978	16515	331	3	1	1222	2	1	false	0.4685274472512336	0.6459697570612752	3.922962351009685E-309	glutamatergic synapse
GO:0007399	16515	1971	3	1	4127	1	1	false	0.4775866246659873	0.655669772846525	0.0	nervous system development
GO:0098984	16515	348	3	1	1222	2	1	false	0.4886258077749961	0.661073114895625	3.52185E-316	neuron to neuron synapse
GO:0043168	16515	1438	3	1	2941	1	1	false	0.4889493369593451	0.661073114895625	0.0	anion binding
GO:0071248	16515	173	3	1	353	1	2	false	0.4900849858356408	0.661073114895625	1.3763388803603684E-105	cellular response to metal ion
GO:0061025	16515	959	3	1	1951	1	1	false	0.49154279856490213	0.661073114895625	0.0	membrane fusion
GO:0065003	16515	1426	3	1	2900	1	2	false	0.49172413793162234	0.661073114895625	0.0	protein-containing complex assembly
GO:0097447	16515	581	3	1	1166	1	3	false	0.49828473413403224	0.6671250159480432	0.0	dendritic tree
GO:0055085	16515	1399	3	1	4702	2	1	false	0.5065845244466501	0.6750562318633339	0.0	transmembrane transport
GO:0015800	16515	54	3	1	106	1	1	false	0.509433962264157	0.6750562318633339	1.624334562249779E-31	acidic amino acid transport
GO:0051049	16515	1594	3	1	5283	2	2	false	0.5124484291356344	0.6750562318633339	0.0	regulation of transport
GO:0006811	16515	1419	3	1	4702	2	1	false	0.5125426945629016	0.6750562318633339	0.0	ion transport
GO:0048666	16515	1027	3	1	1990	1	2	false	0.5160804020101041	0.6769637661994887	0.0	neuron development
GO:0042221	16515	3829	3	1	7281	1	1	false	0.5258893009187912	0.6870489253939046	0.0	response to chemical
GO:0046903	16515	1477	3	1	4702	2	1	false	0.5296167200087311	0.6891398284450959	0.0	secretion
GO:0043005	16515	1047	3	1	1906	1	1	false	0.54931794333664	0.7119160545642854	0.0	neuron projection
GO:0030425	16515	581	3	1	1047	1	2	false	0.5549188156636807	0.7163095469124803	1.4979502321803E-311	dendrite
GO:0099504	16515	182	3	1	538	2	2	false	0.5625566793352629	0.7232871591453379	8.472670473820942E-149	synaptic vesicle cycle
GO:0030424	16515	602	3	1	1047	1	1	false	0.5749761222538338	0.7363330577479926	3.60013370824989E-309	axon
GO:0035091	16515	237	3	1	409	1	1	false	0.5794621026893656	0.7391563829580884	3.388903530504623E-120	phosphatidylinositol binding
GO:0048522	16515	4621	3	1	12886	2	3	false	0.5886318945909153	0.7479087601861041	0.0	positive regulation of cellular process
GO:0031175	16515	915	3	1	1533	1	2	false	0.5968688845399999	0.7554121819959373	0.0	neuron projection development
GO:0023051	16515	3308	3	1	9004	2	2	false	0.5998332753785816	0.7562100436679393	0.0	regulation of signaling
GO:0032990	16515	638	3	1	1057	1	1	false	0.6035950804161297	0.7580031242435118	2.1711294386699665E-307	cell part morphogenesis
GO:0098590	16515	2390	3	1	6329	2	2	false	0.6126887369938022	0.7643650169709925	0.0	plasma membrane region
GO:0032502	16515	5265	3	1	13878	2	1	false	0.6148445949070811	0.7643650169709925	0.0	developmental process
GO:0048518	16515	5275	3	1	13878	2	2	false	0.6157384858932995	0.7643650169709925	0.0	positive regulation of biological process
GO:0043169	16515	1836	3	1	2941	1	1	false	0.6242774566465132	0.772007236463627	0.0	cation binding
GO:0010646	16515	3269	3	1	8383	2	2	false	0.6278745320764318	0.7735032258279997	0.0	regulation of cell communication
GO:0022857	16515	969	3	1	1516	1	2	false	0.6391820580481979	0.7828300045292725	0.0	transmembrane transporter activity
GO:0005515	16515	5904	3	1	9221	1	1	false	0.6402776271612878	0.7828300045292725	0.0	protein binding
GO:0030136	16515	177	3	1	274	1	1	false	0.6459854014597985	0.7832351753541567	9.172860720852975E-77	clathrin-coated vesicle
GO:0048513	16515	3125	3	1	4812	1	2	false	0.6494181213633105	0.7832351753541567	0.0	animal organ development
GO:0048812	16515	604	3	1	927	1	2	false	0.6515641855448621	0.7832351753541567	1.979770327319711E-259	neuron projection morphogenesis
GO:0043227	16515	7507	3	2	9283	2	1	false	0.6539507789273495	0.7832351753541567	0.0	membrane-bounded organelle
GO:0010038	16515	330	3	1	502	1	1	false	0.6573705179281637	0.7832351753541567	1.964419696631626E-139	response to metal ion
GO:1902936	16515	104	3	1	158	1	1	false	0.6582278481013119	0.7832351753541567	1.2828463775568215E-43	phosphatidylinositol bisphosphate binding
GO:0005575	16515	11845	3	2	14589	2	1	false	0.6591923897048987	0.7832351753541567	0.0	cellular_component
GO:0043231	16515	7335	3	2	9029	2	2	false	0.6599481570113728	0.7832351753541567	0.0	intracellular membrane-bounded organelle
GO:0051234	16515	4792	3	2	5875	2	1	false	0.6652749440408866	0.7854545454545487	0.0	establishment of localization
GO:1901981	16515	158	3	1	237	1	1	false	0.6666666666666695	0.7854545454545487	5.5640915006032975E-65	phosphatidylinositol phosphate binding
GO:0003674	16515	11969	3	2	14589	2	1	false	0.6730667995212539	0.7874713987899379	0.0	molecular_function
GO:0046942	16515	239	3	1	355	1	2	false	0.6732394366197926	0.7874713987899379	8.490336791523714E-97	carboxylic acid transport
GO:0032501	16515	6028	3	1	13878	2	1	false	0.6800651759953393	0.7925939461240645	0.0	multicellular organismal process
GO:0005546	16515	71	3	1	104	1	1	false	0.6826923076922842	0.7928039702232977	7.170563846314133E-28	phosphatidylinositol-4,5-bisphosphate binding
GO:0007275	16515	4343	3	1	6284	1	2	false	0.6911203055396322	0.7997249249815744	0.0	multicellular organism development
GO:0019905	16515	75	3	1	108	1	1	false	0.694444444444449	0.8007117437722473	1.6262935863243163E-28	syntaxin binding
GO:0016192	16515	2128	3	1	4702	2	1	false	0.7003767897911768	0.8046882265685861	0.0	vesicle-mediated transport
GO:0051716	16515	5952	3	1	13037	2	2	false	0.7046775995641958	0.8067687005611288	0.0	cellular response to stimulus
GO:0043229	16515	9004	3	2	10673	2	2	false	0.711689257491939	0.8082732350389482	0.0	intracellular organelle
GO:0071705	16515	2183	3	1	4702	2	1	false	0.7130468362829236	0.8082732350389482	0.0	nitrogen compound transport
GO:0051641	16515	2730	3	1	5875	2	1	false	0.7134757568553679	0.8082732350389482	0.0	cellular localization
GO:0043226	16515	9283	3	2	10934	2	1	false	0.7207945543817764	0.8137192878735038	0.0	organelle
GO:0071840	16515	6683	3	1	13878	2	1	false	0.7312312569110183	0.8226351640248956	0.0	cellular component organization or biogenesis
GO:0006996	16515	4814	3	1	6509	1	1	false	0.7395913350707962	0.8291612199409618	0.0	organelle organization
GO:0005886	16515	5537	3	2	6400	2	2	false	0.7484771057987615	0.8348553867615078	0.0	plasma membrane
GO:0006812	16515	1064	3	1	1419	1	1	false	0.7498238195913542	0.8348553867615078	0.0	cation transport
GO:0016043	16515	6509	3	1	12854	2	2	false	0.7563580887694212	0.8392466464427825	0.0	cellular component organization
GO:0050896	16515	7281	3	1	13878	2	1	false	0.7740539987858934	0.8559504969509538	0.0	response to stimulus
GO:0071702	16515	2495	3	1	4702	2	1	false	0.7797403395991394	0.8593056803745617	0.0	organic substance transport
GO:0005622	16515	10525	3	2	11845	2	1	false	0.7895315334192725	0.8671464977215061	0.0	intracellular
GO:0120025	16515	1906	3	1	2390	1	2	false	0.797489539750139	0.8727272727272721	0.0	plasma membrane bounded cell projection
GO:0061200	16515	8	3	1	10	1	1	false	0.7999999999999994	0.8727272727272721	0.022222222222222185	clathrin-sculpted gamma-aminobutyric acid transport vesicle
GO:0050750	16515	21	3	1	26	1	1	false	0.8076923076923062	0.878162106350024	1.5202189115232473E-5	low-density lipoprotein particle receptor binding
GO:0050804	16515	387	3	1	673	2	2	false	0.8197702186374439	0.8883128790586349	1.6518777353779856E-198	modulation of chemical synaptic transmission
GO:0016021	16515	749	3	1	908	1	1	false	0.8248898678410735	0.8908810572683594	3.3519406952242996E-182	integral component of membrane
GO:0048488	16515	56	3	1	66	1	2	false	0.8484848484848416	0.9133192389006268	4.739773423445496E-12	synaptic vesicle endocytosis
GO:0110165	16515	10934	3	2	11845	2	1	false	0.8520889902826382	0.9140717285746371	0.0	cellular anatomical entity
GO:0009987	16515	12841	3	2	13878	2	1	false	0.8561333170471993	0.9140717285746371	0.0	cellular process
GO:0048731	16515	4127	3	1	4812	1	2	false	0.8576475477984249	0.9140717285746371	0.0	system development
GO:0050794	16515	8239	3	1	12995	2	2	false	0.8660714333304281	0.9200234242592089	0.0	regulation of cellular process
GO:0050789	16515	8917	3	1	13878	2	2	false	0.8722301361263364	0.9235377911925915	0.0	regulation of biological process
GO:0045055	16515	744	3	1	848	1	1	false	0.877358490565866	0.9259418597502952	2.0969965795055626E-136	regulated exocytosis
GO:0032940	16515	1368	3	1	1513	1	2	false	0.9041639127564974	0.9457677676058761	8.433213512315943E-207	secretion by cell
GO:0065007	16515	9584	3	1	13878	2	1	false	0.9042804921127321	0.9457677676058761	0.0	biological regulation
GO:0008150	16515	13878	3	2	14589	2	1	false	0.904901259129079	0.9457677676058761	0.0	biological_process
GO:0000902	16515	960	3	1	1057	1	1	false	0.9082308420055522	0.9459885048415608	4.187268842637695E-140	cell morphogenesis
GO:0090174	16515	890	3	1	977	1	2	false	0.9109518935511326	0.9459885048415608	8.266259420119767E-127	organelle membrane fusion
GO:0048856	16515	4812	3	1	5265	1	1	false	0.9139601139625344	0.9460801179676076	0.0	anatomical structure development
GO:0046872	16515	1729	3	1	1836	1	1	false	0.9417211328980686	0.9707865168544189	1.6689959932889248E-176	metal ion binding
GO:0005488	16515	9221	3	1	11969	2	1	false	0.9473017807095734	0.9707865168544189	0.0	binding
GO:0030154	16515	3328	3	1	3513	1	1	false	0.9473384571602879	0.9707865168544189	6.4067112836E-314	cell differentiation
GO:0048699	16515	1380	3	1	1450	1	1	false	0.9517241379311188	0.9707865168544189	3.2946673344839256E-121	generation of neurons
GO:0099500	16515	848	3	1	890	1	2	false	0.9528089887645222	0.9707865168544189	5.0133519213091185E-73	vesicle fusion to plasma membrane
GO:0006810	16515	4702	3	2	4792	2	1	false	0.9627862864732899	0.9778769806186393	1.9528703698435357E-193	transport
GO:0099537	16515	678	3	2	688	2	1	false	0.9711206458816772	0.9813084112149518	1.6308581617624151E-22	trans-synaptic signaling
GO:0097457	16515	35	3	1	36	1	1	false	0.9722222222222209	0.9813084112149518	0.027777777777777804	hippocampal mossy fiber
GO:0098916	16515	673	3	2	678	2	1	false	0.985294309878446	0.9900061239078185	8.500657496417303E-13	anterograde trans-synaptic signaling
GO:0120036	16515	1437	3	1	1456	1	1	false	0.9869505494513129	0.9900061239078185	1.0870553178834464E-43	plasma membrane bounded cell projection organization
GO:0120039	16515	616	3	1	618	1	1	false	0.9967637540452995	0.9967637540452995	5.24513120695616E-6	plasma membrane bounded cell projection morphogenesis
GO:0000000	16515	14589	3	2	0	0	0	true	1.0	1.0	1.0	Gene Ontology
GO:0007268	16515	673	3	2	673	2	1	true	1.0	1.0	1.0	chemical synaptic transmission
