## Supplementary File S3 for "PIGNON: A protein-protein interaction-guided functional enrichment analysis for quantitative proteomics": table-mcl2_cluster1177-Parent-Child-Union-Benjamini-Hochberg.txt

ID	Pop.total	Pop.term	Study.total	Study.term	Pop.family	Study.family	nparents	is.trivial	p	p.adjusted	p.min	name
GO:0000785	16515	1237	3	3	10934	3	2	false	0.0014448976585451532	0.2762256193989638	0.0	chromatin
GO:1904238	16515	5	3	1	3328	1	1	false	0.001502403846153878	0.2762256193989638	2.9482901257326066E-16	pericyte cell differentiation
GO:0072143	16515	4	3	1	1897	1	2	false	0.0021085925144959067	0.2762256193989638	1.859158381509745E-12	mesangial cell development
GO:0060023	16515	5	3	1	4812	3	2	false	0.0031146157882513204	0.30601100119569224	4.660751607501424E-17	soft palate development
GO:0061318	16515	16	3	1	3403	1	2	false	0.004701733764319886	0.369556273875543	6.701410789765475E-44	renal filtration cell differentiation
GO:0003682	16515	542	3	2	9221	3	1	false	0.009942823955518373	0.42041637566990003	0.0	chromatin binding
GO:0007389	16515	379	3	2	6028	3	2	false	0.011336412033839838	0.42041637566990003	0.0	pattern specification process
GO:0001945	16515	20	3	1	4812	3	2	false	0.012419646426952346	0.42041637566990003	5.711936979593312E-56	lymph vessel development
GO:0061005	16515	43	3	1	3400	1	2	false	0.012647058823518176	0.42041637566990003	1.1050460259001454E-99	cell differentiation involved in kidney development
GO:0033002	16515	182	3	2	1612	2	1	false	0.012684968262564317	0.42041637566990003	4.947646087679189E-246	muscle cell proliferation
GO:0048568	16515	399	3	2	3346	2	2	false	0.014188415858271209	0.42041637566990003	0.0	embryonic organ development
GO:0072144	16515	3	3	1	184	1	3	false	0.016304347826087667	0.42041637566990003	9.790637018006914E-7	glomerular mesangial cell development
GO:0001946	16515	14	3	1	2361	3	3	false	0.017691247930009847	0.42041637566990003	5.417956782059326E-37	lymphangiogenesis
GO:0036303	16515	16	3	1	2361	3	2	false	0.020201405669177153	0.42041637566990003	2.361596414450568E-41	lymph vessel morphogenesis
GO:0035470	16515	4	3	1	194	1	4	false	0.02061855670103191	0.42041637566990003	1.747904123124261E-8	positive regulation of vascular wound healing
GO:1901342	16515	292	3	2	2005	2	2	false	0.021147729478681203	0.42041637566990003	0.0	regulation of vasculature development
GO:1903036	16515	58	3	1	2426	1	3	false	0.023907666941493246	0.42041637566990003	2.217103437303108E-118	positive regulation of response to wounding
GO:0007423	16515	491	3	2	3125	2	1	false	0.024644302176663736	0.42041637566990003	0.0	sensory organ development
GO:0010628	16515	801	3	2	4743	2	3	false	0.02849100892569327	0.42041637566990003	0.0	positive regulation of gene expression
GO:0120163	16515	45	3	1	3060	2	4	false	0.02920023844771493	0.42041637566990003	2.299009735169324E-101	negative regulation of cold-induced thermogenesis
GO:1990845	16515	147	3	1	9406	2	1	false	0.031014035969608753	0.42041637566990003	0.0	adaptive thermogenesis
GO:0061043	16515	6	3	1	370	2	3	false	0.03221270050538229	0.42041637566990003	2.922917607396267E-13	regulation of vascular wound healing
GO:0032835	16515	53	3	1	4812	3	2	false	0.03268651543806776	0.42041637566990003	3.9128125007514375E-126	glomerulus development
GO:0001650	16515	126	3	1	10934	3	2	false	0.034177296718497875	0.42041637566990003	6.353008162758529E-298	fibrillar center
GO:0120161	16515	137	3	1	7411	2	4	false	0.0366327837072017	0.42041637566990003	1.192003779901721E-295	regulation of cold-induced thermogenesis
GO:0008283	16515	1612	3	2	13878	3	1	false	0.03732462974098789	0.42041637566990003	0.0	cell population proliferation
GO:0048864	16515	76	3	1	1998	1	2	false	0.038038038038015955	0.42041637566990003	1.1418565828052146E-139	stem cell development
GO:1904888	16515	62	3	1	4812	3	1	false	0.03816530767890367	0.42041637566990003	2.317965854584814E-143	cranial skeletal system development
GO:0060055	16515	17	3	1	870	2	2	false	0.03872068568707777	0.42041637566990003	4.4418535294095194E-36	angiogenesis involved in wound healing
GO:0014031	16515	76	3	1	1962	1	2	false	0.03873598369009312	0.42041637566990003	4.670984000231121E-139	mesenchymal cell development
GO:0072109	16515	10	3	1	252	1	2	false	0.039682539682536024	0.42041637566990003	4.210207391392251E-18	glomerular mesangium development
GO:0045935	16515	1094	3	2	5450	2	4	false	0.040264672753514454	0.42041637566990003	0.0	positive regulation of nucleobase-containing compound metabolic process
GO:0048703	16515	11	3	1	533	2	2	false	0.04088786694693309	0.42041637566990003	4.4902265435764775E-23	embryonic viscerocranium morphogenesis
GO:0051254	16515	913	3	2	4433	2	4	false	0.04238070070110993	0.42041637566990003	0.0	positive regulation of RNA metabolic process
GO:0030199	16515	40	3	1	883	1	2	false	0.04530011325028376	0.42041637566990003	2.9020432079450885E-70	collagen fibril organization
GO:0031328	16515	1186	3	2	5530	2	4	false	0.04596542903633523	0.42041637566990003	0.0	positive regulation of cellular biosynthetic process
GO:0009891	16515	1233	3	2	5739	2	3	false	0.04612931608274215	0.42041637566990003	0.0	positive regulation of biosynthetic process
GO:0005694	16515	1624	3	3	4526	3	1	false	0.046142345336434624	0.42041637566990003	0.0	chromosome
GO:0051241	16515	1010	3	2	7773	3	3	false	0.04623092705654429	0.42041637566990003	0.0	negative regulation of multicellular organismal process
GO:0001568	16515	628	3	2	4812	3	2	false	0.04659836038576347	0.42041637566990003	0.0	blood vessel development
GO:0031974	16515	3948	3	3	10934	3	1	false	0.04705256579170139	0.42041637566990003	0.0	membrane-enclosed lumen
GO:0140110	16515	1582	3	2	11969	3	1	false	0.04777113395850907	0.42041637566990003	0.0	transcription regulator activity
GO:0061437	16515	20	3	1	825	2	2	false	0.04792586054723512	0.42041637566990003	1.4383429638541671E-40	renal system vasculature development
GO:0043062	16515	323	3	1	6509	1	1	false	0.04962359809481442	0.42041637566990003	0.0	extracellular structure organization
GO:0048562	16515	268	3	2	1200	2	3	false	0.04973311092580107	0.42041637566990003	5.979684013239136E-276	embryonic organ morphogenesis
GO:0060021	16515	84	3	1	4812	3	1	false	0.051470733258913194	0.42041637566990003	3.3226728690955604E-183	roof of mouth development
GO:0033630	16515	21	3	1	406	1	3	false	0.051724137931033136	0.42041637566990003	1.4381741228611422E-35	positive regulation of cell adhesion mediated by integrin
GO:0033627	16515	65	3	1	1255	1	1	false	0.05179282868527341	0.42041637566990003	1.725571373324463E-110	cell adhesion mediated by integrin
GO:0045893	16515	564	3	2	2440	2	4	false	0.053356320448440867	0.42041637566990003	0.0	positive regulation of transcription, DNA-templated
GO:0032502	16515	5265	3	3	13878	3	1	false	0.05458343508386655	0.42041637566990003	0.0	developmental process
GO:0045765	16515	267	3	2	1132	2	3	false	0.05547328265744509	0.42041637566990003	9.939404513532307E-268	regulation of angiogenesis
GO:0035850	16515	35	3	1	629	1	2	false	0.05564387917328584	0.42041637566990003	3.0199735464213068E-58	epithelial cell differentiation involved in kidney development
GO:0010557	16515	1109	3	2	4648	2	4	false	0.056889552121242803	0.42041637566990003	0.0	positive regulation of macromolecule biosynthetic process
GO:0048762	16515	193	3	1	3341	1	2	false	0.057767135588230545	0.42041637566990003	1.5265E-319	mesenchymal cell differentiation
GO:0072012	16515	20	3	1	652	2	3	false	0.0604544212301944	0.42724025469792576	1.694383876313135E-38	glomerulus vasculature development
GO:0046620	16515	89	3	1	2816	2	3	false	0.06222221661558467	0.42724025469792576	6.467795446309579E-171	regulation of organ growth
GO:0007219	16515	167	3	1	2604	1	1	false	0.06413210445462145	0.42724025469792576	1.341951331543353E-268	Notch signaling pathway
GO:0001944	16515	651	3	2	4127	3	2	false	0.06673118784000805	0.42724025469792576	0.0	vasculature development
GO:0072358	16515	659	3	2	4127	3	2	false	0.06828385872346919	0.42724025469792576	0.0	cardiovascular system development
GO:0048863	16515	228	3	1	3328	1	1	false	0.06850961538461946	0.42724025469792576	0.0	stem cell differentiation
GO:0033628	16515	45	3	1	643	1	2	false	0.06998444790047913	0.42724025469792576	2.4715267913515156E-70	regulation of cell adhesion mediated by integrin
GO:0072008	16515	3	3	1	42	1	3	false	0.07142857142857183	0.42724025469792576	8.710801393728372E-5	glomerular mesangial cell differentiation
GO:0031325	16515	2641	3	2	9799	2	4	false	0.07261948008587364	0.42724025469792576	0.0	positive regulation of cellular metabolic process
GO:0009893	16515	2828	3	2	10458	2	3	false	0.0731054017478471	0.42724025469792576	0.0	positive regulation of metabolic process
GO:0042474	16515	20	3	1	533	2	2	false	0.07370678102388302	0.42724025469792576	1.019337194409772E-36	middle ear morphogenesis
GO:0048771	16515	153	3	1	6028	3	1	false	0.0742403420054678	0.42724025469792576	6.036812613359237E-309	tissue remodeling
GO:0072006	16515	124	3	1	4812	3	2	false	0.07534698766555101	0.42724025469792576	1.8353490589119805E-249	nephron development
GO:0043233	16515	3948	3	3	9283	3	2	false	0.07689120448644716	0.42724025469792576	0.0	organelle lumen
GO:0010634	16515	138	3	1	1789	1	4	false	0.07713806595863068	0.42724025469792576	2.166179265716316E-210	positive regulation of epithelial cell migration
GO:0061440	16515	20	3	1	257	1	2	false	0.07782101167315286	0.42724025469792576	3.288357739507666E-30	kidney vasculature development
GO:0035265	16515	161	3	1	6038	3	2	false	0.0778919081638718	0.42724025469792576	1.235E-321	organ growth
GO:0000228	16515	1287	3	3	3007	3	2	false	0.07829891832739205	0.42724025469792576	0.0	nuclear chromosome
GO:0032501	16515	6028	3	3	13878	3	1	false	0.08192506598144499	0.42724025469792576	0.0	multicellular organismal process
GO:0002064	16515	183	3	1	2232	1	2	false	0.08198924731177411	0.42724025469792576	4.0227967376985776E-274	epithelial cell development
GO:0001763	16515	178	3	1	6187	3	2	false	0.08386384174782949	0.42724025469792576	0.0	morphogenesis of a branching structure
GO:0070013	16515	3948	3	3	9004	3	2	false	0.08426352174063091	0.42724025469792576	0.0	intracellular organelle lumen
GO:1903034	16515	142	3	1	1658	1	2	false	0.08564535585039845	0.42724025469792576	8.909184640990416E-210	regulation of response to wounding
GO:0051173	16515	2492	3	2	8444	2	3	false	0.08707164543541193	0.42724025469792576	0.0	positive regulation of nitrogen compound metabolic process
GO:0009653	16515	2361	3	3	5265	3	2	false	0.09011317772452512	0.42724025469792576	0.0	anatomical structure morphogenesis
GO:1902680	16515	819	3	2	2724	2	5	false	0.09031969468743903	0.42724025469792576	0.0	positive regulation of RNA biosynthetic process
GO:0072007	16515	4	3	1	44	1	2	false	0.09090909090909102	0.42724025469792576	7.366428239939373E-6	mesangial cell differentiation
GO:0001216	16515	400	3	2	1325	2	2	false	0.0909764578464431	0.42724025469792576	0.0	DNA-binding transcription activator activity
GO:0048646	16515	989	3	2	5265	3	2	false	0.09254575425237707	0.42724025469792576	0.0	anatomical structure formation involved in morphogenesis
GO:0001569	16515	26	3	1	547	2	2	false	0.09288761208325147	0.42724025469792576	4.787297216604516E-45	branching involved in blood vessel morphogenesis
GO:0048660	16515	128	3	1	1355	1	2	false	0.0944649446495191	0.42724025469792576	2.4481760958231594E-183	regulation of smooth muscle cell proliferation
GO:0048661	16515	81	3	1	844	1	3	false	0.09597156398105186	0.42724025469792576	2.8337326945020003E-115	positive regulation of smooth muscle cell proliferation
GO:0061053	16515	79	3	1	1598	2	2	false	0.09645902086436092	0.42724025469792576	5.253703582383439E-136	somite development
GO:0097435	16515	629	3	1	6509	1	1	false	0.09663542786886489	0.42724025469792576	0.0	supramolecular fiber organization
GO:0005634	16515	3375	3	3	7335	3	1	false	0.09736715665860142	0.42724025469792576	0.0	nucleus
GO:0003205	16515	163	3	1	4812	3	2	false	0.09823726123714523	0.42724025469792576	1.941581785080232E-308	cardiac chamber development
GO:0035295	16515	939	3	2	4812	3	2	false	0.09931473445341445	0.42724025469792576	0.0	tube development
GO:0090303	16515	52	3	1	510	1	3	false	0.10196078431370285	0.42724025469792576	1.9152094453320772E-72	positive regulation of wound healing
GO:0045944	16515	497	3	2	1554	2	3	false	0.10214464303337845	0.42724025469792576	0.0	positive regulation of transcription by RNA polymerase II
GO:0060415	16515	70	3	1	685	1	2	false	0.10218978102189573	0.42724025469792576	1.464777918053236E-97	muscle tissue morphogenesis
GO:0072073	16515	126	3	1	1195	1	2	false	0.10543933054392832	0.4361858621448824	3.9316934228455044E-174	kidney epithelium development
GO:0007498	16515	195	3	1	1798	1	1	false	0.10845383759742305	0.4432181077566685	2.9695785045830115E-267	mesoderm development
GO:0010604	16515	2560	3	2	7739	2	3	false	0.1093948001333253	0.4432181077566685	0.0	positive regulation of macromolecule metabolic process
GO:0048598	16515	533	3	2	2563	3	2	false	0.11164136019937908	0.44770463835057117	0.0	embryonic morphogenesis
GO:0055017	16515	78	3	1	672	1	3	false	0.11607142857141918	0.45224395857318167	3.4609292178074864E-104	cardiac muscle tissue growth
GO:0035050	16515	75	3	1	1861	3	4	false	0.11615559323301552	0.45224395857318167	6.607598693539154E-136	embryonic heart tube development
GO:0043228	16515	4536	3	3	9283	3	1	false	0.11662916487420302	0.45224395857318167	0.0	non-membrane-bounded organelle
GO:0009790	16515	929	3	2	4343	3	1	false	0.11762741333088729	0.45224395857318167	0.0	embryo development
GO:1903508	16515	819	3	2	2359	2	3	false	0.12043853489497733	0.45224395857318167	0.0	positive regulation of nucleic acid-templated transcription
GO:0090066	16515	453	3	1	3583	1	1	false	0.1264303656155096	0.45224395857318167	0.0	regulation of anatomical structure size
GO:0043232	16515	4526	3	3	9010	3	2	false	0.12671440072788054	0.45224395857318167	0.0	intracellular non-membrane-bounded organelle
GO:0048644	16515	76	3	1	1155	2	2	false	0.12732524552281485	0.45224395857318167	4.120737098834213E-121	muscle organ morphogenesis
GO:0090130	16515	269	3	1	6028	3	1	false	0.12801019753782705	0.45224395857318167	0.0	tissue migration
GO:0045785	16515	378	3	1	5701	2	3	false	0.12822293411127034	0.45224395857318167	0.0	positive regulation of cell adhesion
GO:0048522	16515	4621	3	2	12886	2	3	false	0.12858058406666767	0.45224395857318167	0.0	positive regulation of cellular process
GO:0040008	16515	601	3	1	8954	2	2	false	0.12974346636930484	0.45224395857318167	0.0	regulation of growth
GO:0001756	16515	60	3	1	1300	3	5	false	0.13226634797076844	0.45224395857318167	4.8318770999890795E-105	somitogenesis
GO:0030155	16515	631	3	1	9139	2	2	false	0.13332936265429116	0.45224395857318167	0.0	regulation of cell adhesion
GO:0010632	16515	209	3	1	3027	2	3	false	0.13334451273615433	0.45224395857318167	0.0	regulation of epithelial cell migration
GO:0050793	16515	2287	3	2	9945	3	2	false	0.13429974902083766	0.45224395857318167	0.0	regulation of developmental process
GO:0031490	16515	99	3	1	2102	3	2	false	0.1348048978532345	0.45224395857318167	1.1159989626336712E-172	chromatin DNA binding
GO:1901343	16515	107	3	1	1532	2	4	false	0.1348510248596502	0.45224395857318167	8.169911458338079E-168	negative regulation of vasculature development
GO:0061448	16515	243	3	1	1798	1	1	false	0.13515016685218617	0.45224395857318167	1.957689122807934E-308	connective tissue development
GO:0060485	16515	239	3	1	3369	2	2	false	0.13686881719490762	0.45224395857318167	0.0	mesenchyme development
GO:0048010	16515	91	3	1	663	1	1	false	0.137254901960805	0.45224395857318167	1.5373901961343178E-114	vascular endothelial growth factor receptor signaling pathway
GO:0048706	16515	120	3	1	869	1	2	false	0.13808975834295623	0.45224395857318167	7.711965741501751E-151	embryonic skeletal system development
GO:0072359	16515	983	3	2	4127	3	1	false	0.14310447957235228	0.4633393218054765	0.0	circulatory system development
GO:0060419	16515	84	3	1	584	1	2	false	0.1438356164383413	0.4633393218054765	7.367309182929071E-104	heart growth
GO:0072010	16515	17	3	1	117	1	2	false	0.14529914529914284	0.4642484886387247	8.361583622252208E-21	glomerular epithelium development
GO:0003206	16515	123	3	1	2372	3	3	false	0.14769654280847389	0.46506062057587705	2.20473724289279E-209	cardiac chamber morphogenesis
GO:0009887	16515	957	3	2	3945	3	2	false	0.1479200447124291	0.46506062057587705	0.0	animal organ morphogenesis
GO:0035326	16515	590	3	2	1506	2	1	false	0.15332247973783708	0.4782201153727776	0.0	cis-regulatory region binding
GO:0001822	16515	257	3	1	3125	2	2	false	0.157740742637444	0.48795166542013085	0.0	kidney development
GO:1904018	16515	167	3	1	2015	2	4	false	0.1589257332666075	0.48795166542013085	2.732365144598463E-249	positive regulation of vasculature development
GO:1903672	16515	33	3	1	204	1	3	false	0.16176470588235334	0.48833795637959093	8.126462206391159E-39	positive regulation of sprouting angiogenesis
GO:2000181	16515	100	3	1	1184	2	3	false	0.1618508830047191	0.48833795637959093	3.1887445991975816E-148	negative regulation of blood vessel morphogenesis
GO:0009611	16515	602	3	1	3575	1	1	false	0.168391608391323	0.48833795637959093	0.0	response to wounding
GO:0000987	16515	585	3	2	1418	2	2	false	0.17002885573431303	0.48833795637959093	0.0	cis-regulatory region sequence-specific DNA binding
GO:0001503	16515	364	3	1	6028	3	1	false	0.17046233686672185	0.48833795637959093	0.0	ossification
GO:0055008	16515	59	3	1	344	1	3	false	0.17151162790696844	0.48833795637959093	6.015114206253085E-68	cardiac muscle tissue morphogenesis
GO:0040017	16515	513	3	1	5694	2	3	false	0.172086993492093	0.48833795637959093	0.0	positive regulation of locomotion
GO:0019219	16515	2640	3	2	6350	2	4	false	0.17280816744640015	0.48833795637959093	0.0	regulation of nucleobase-containing compound metabolic process
GO:0051272	16515	495	3	1	5452	2	3	false	0.17335662898452822	0.48833795637959093	0.0	positive regulation of cellular component movement
GO:0040007	16515	873	3	1	13878	3	1	false	0.177105580222954	0.48833795637959093	0.0	growth
GO:0031323	16515	4758	3	2	11275	2	3	false	0.1780586220192628	0.48833795637959093	0.0	regulation of cellular metabolic process
GO:0030855	16515	625	3	1	3506	1	2	false	0.17826583000558235	0.48833795637959093	0.0	epithelial cell differentiation
GO:0072001	16515	266	3	1	4127	3	2	false	0.1812067769315562	0.48833795637959093	0.0	renal system development
GO:0008286	16515	134	3	1	730	1	2	false	0.18356164383563822	0.48833795637959093	1.870730215662838E-150	insulin receptor signaling pathway
GO:0019222	16515	5105	3	2	11880	2	2	false	0.1846333242934966	0.48833795637959093	0.0	regulation of metabolic process
GO:0051239	16515	2782	3	2	10089	3	2	false	0.1861475967982022	0.48833795637959093	0.0	regulation of multicellular organismal process
GO:0072164	16515	92	3	1	939	2	2	false	0.18644795193355337	0.48833795637959093	4.090042797844016E-130	mesonephric tubule development
GO:0009889	16515	2875	3	2	6647	2	2	false	0.18704176719366894	0.48833795637959093	0.0	regulation of biosynthetic process
GO:0040012	16515	891	3	1	9059	2	2	false	0.18704649344701668	0.48833795637959093	0.0	regulation of locomotion
GO:0009059	16515	3643	3	2	8388	2	2	false	0.18859668200324106	0.48833795637959093	0.0	macromolecule biosynthetic process
GO:0001525	16515	458	3	2	1048	2	2	false	0.1907540264074926	0.48833795637959093	5.5632098852366E-311	angiogenesis
GO:0031326	16515	2783	3	2	6367	2	3	false	0.191015604780105	0.48833795637959093	0.0	regulation of cellular biosynthetic process
GO:0048871	16515	444	3	1	6507	3	2	false	0.19107991709129898	0.48833795637959093	0.0	multicellular organismal homeostasis
GO:0048844	16515	57	3	1	566	2	2	false	0.19143187716945148	0.48833795637959093	9.22015145826713E-80	artery morphogenesis
GO:0016604	16515	754	3	1	10934	3	2	false	0.19295584178562977	0.48833795637959093	0.0	nuclear body
GO:1901699	16515	613	3	1	3146	1	2	false	0.19485060394169879	0.48833795637959093	0.0	cellular response to nitrogen compound
GO:0051270	16515	896	3	1	8723	2	3	false	0.19489370456418462	0.48833795637959093	0.0	regulation of cellular component movement
GO:0000981	16515	603	3	2	2123	3	4	false	0.1960702128140109	0.48833795637959093	0.0	DNA-binding transcription factor activity, RNA polymerase II-specific
GO:1990841	16515	56	3	1	542	2	1	false	0.1961380796802166	0.48833795637959093	1.0624279019290664E-77	promoter-specific chromatin binding
GO:0060537	16515	353	3	1	1798	1	1	false	0.1963292547276727	0.48833795637959093	0.0	muscle tissue development
GO:0034645	16515	3359	3	2	7536	2	3	false	0.19863992803618946	0.49097793533473244	0.0	cellular macromolecule biosynthetic process
GO:0051252	16515	2375	3	2	5290	2	3	false	0.20151857780950155	0.49498000674458814	0.0	regulation of RNA metabolic process
GO:0048638	16515	284	3	1	2635	2	3	false	0.20397977693442984	0.49768228027924494	0.0	regulation of developmental growth
GO:0001655	16515	304	3	1	4127	3	1	false	0.20515147431358188	0.49768228027924494	0.0	urogenital system development
GO:0009719	16515	1513	3	1	7281	1	1	false	0.20780112621806898	0.4992297034625511	0.0	response to endogenous stimulus
GO:0071417	16515	559	3	1	2670	1	4	false	0.2093632958804389	0.4992297034625511	0.0	cellular response to organonitrogen compound
GO:0007517	16515	357	3	1	3218	2	2	false	0.20960025717893366	0.4992297034625511	0.0	muscle organ development
GO:0022603	16515	970	3	2	3247	3	2	false	0.2143329425645649	0.5074267857100844	0.0	regulation of anatomical structure morphogenesis
GO:0090050	16515	20	3	1	92	1	4	false	0.2173913043478236	0.5115855246029621	1.1977205140484971E-20	positive regulation of cell migration involved in sprouting angiogenesis
GO:0048880	16515	327	3	1	4127	3	1	false	0.21941499334215878	0.5132743594254071	0.0	sensory system development
GO:0090304	16515	3833	3	2	8019	2	2	false	0.2284431048964872	0.5311317781855422	0.0	nucleic acid metabolic process
GO:0010467	16515	3646	3	2	7606	2	1	false	0.22975165977491652	0.5311317781855422	0.0	gene expression
GO:0061041	16515	122	3	1	524	1	2	false	0.23282442748095974	0.5322590177017763	7.766281795039059E-123	regulation of wound healing
GO:0010468	16515	2644	3	2	5456	2	2	false	0.23479535307561053	0.5322590177017763	0.0	regulation of gene expression
GO:0035239	16515	770	3	2	2445	3	2	false	0.23497251291265672	0.5322590177017763	0.0	tube morphogenesis
GO:0010556	16515	2677	3	2	5514	2	3	false	0.23565666432597732	0.5322590177017763	0.0	regulation of macromolecule biosynthetic process
GO:0031981	16515	2789	3	3	4497	3	2	false	0.23845111975751407	0.5333909175300935	0.0	nuclear lumen
GO:0006351	16515	2161	3	2	4421	2	3	false	0.23887226841042355	0.5333909175300935	0.0	transcription, DNA-templated
GO:0080134	16515	1277	3	1	5300	1	2	false	0.24094339622574185	0.5334686089923714	0.0	regulation of response to stress
GO:0014033	16515	80	3	1	331	1	2	false	0.24169184290027368	0.5334686089923714	6.212725131552667E-79	neural crest cell differentiation
GO:0006139	16515	4384	3	2	8848	2	5	false	0.24547138607482588	0.5334686089923714	0.0	nucleobase-containing compound metabolic process
GO:0051674	16515	1451	3	1	5875	1	1	false	0.2469787234045152	0.5334686089923714	0.0	localization of cell
GO:0032870	16515	641	3	1	2591	1	3	false	0.2473948282516928	0.5334686089923714	0.0	cellular response to hormone stimulus
GO:0001974	16515	38	3	1	153	1	1	false	0.2483660130718809	0.5334686089923714	7.625263824512317E-37	blood vessel remodeling
GO:0022610	16515	1260	3	1	13878	3	1	false	0.24840904693537902	0.5334686089923714	0.0	biological adhesion
GO:0060840	16515	84	3	1	628	2	1	false	0.2498095267120592	0.5335605652056481	1.0401456270042248E-106	artery development
GO:0009058	16515	4757	3	2	9406	2	1	false	0.2557473975415584	0.5385371697089496	0.0	biosynthetic process
GO:0003229	16515	49	3	1	191	1	1	false	0.2565445026178116	0.5385371697089496	8.867457439326597E-47	ventricular cardiac muscle tissue development
GO:0032774	16515	2371	3	2	4657	2	3	false	0.2591556552721162	0.5385371697089496	0.0	RNA biosynthetic process
GO:0046483	16515	4528	3	2	8863	2	1	false	0.2609783119283883	0.5385371697089496	0.0	heterocycle metabolic process
GO:0051171	16515	4412	3	2	8635	2	2	false	0.26103465930102876	0.5385371697089496	0.0	regulation of nitrogen compound metabolic process
GO:1901698	16515	1008	3	1	3829	1	1	false	0.26325411334523957	0.5385371697089496	0.0	response to nitrogen compound
GO:0097746	16515	124	3	1	470	1	3	false	0.2638297872341019	0.5385371697089496	3.9649276782733494E-117	regulation of blood vessel diameter
GO:0080090	16515	4581	3	2	8908	2	2	false	0.26443206049511014	0.5385371697089496	0.0	regulation of primary metabolic process
GO:0048519	16515	4686	3	2	13878	3	2	false	0.2650266090557969	0.5385371697089496	0.0	negative regulation of biological process
GO:0006725	16515	4570	3	2	8863	2	1	false	0.2658427758868606	0.5385371697089496	0.0	cellular aromatic compound metabolic process
GO:0044249	16515	4600	3	2	8896	2	2	false	0.26735020078451593	0.5388134815811013	0.0	cellular biosynthetic process
GO:1901576	16515	4681	3	2	9027	2	2	false	0.2688720896889488	0.5391159757538616	0.0	organic substance biosynthetic process
GO:0001667	16515	358	3	1	1315	1	1	false	0.2722433460076799	0.5395209383544846	0.0	ameboidal-type cell migration
GO:0005654	16515	1101	3	1	10934	3	2	false	0.2727100866528247	0.5395209383544846	0.0	nucleoplasm
GO:0062009	16515	23	3	1	84	1	1	false	0.2738095238095287	0.5395209383544846	3.959270195489657E-21	secondary palate development
GO:2000026	16515	1794	3	2	5196	3	3	false	0.2752675048774585	0.5395209383544846	0.0	regulation of multicellular organismal development
GO:0035150	16515	125	3	1	453	1	1	false	0.2759381898454234	0.5395209383544846	3.0594234342659497E-115	regulation of tube size
GO:0003700	16515	1187	3	2	2246	2	3	false	0.27919607637046673	0.5431884060078882	0.0	DNA-binding transcription factor activity
GO:1901360	16515	4777	3	2	8995	2	1	false	0.28201064930711245	0.5452088336724793	0.0	organic cyclic compound metabolic process
GO:1901363	16515	3236	3	2	9221	3	1	false	0.28300916557044725	0.5452088336724793	0.0	heterocyclic compound binding
GO:0018130	16515	3081	3	2	5741	2	2	false	0.2879671681239359	0.5458424870378338	0.0	heterocycle biosynthetic process
GO:0048589	16515	579	3	1	5407	3	2	false	0.2881249554698885	0.5458424870378338	0.0	developmental growth
GO:0019438	16515	3096	3	2	5759	2	2	false	0.2889634183881696	0.5458424870378338	0.0	aromatic compound biosynthetic process
GO:0051093	16515	798	3	1	7314	3	3	false	0.2929395622871941	0.5458424870378338	0.0	negative regulation of developmental process
GO:0097159	16515	3307	3	2	9221	3	1	false	0.293585422201302	0.5458424870378338	0.0	organic cyclic compound binding
GO:0090049	16515	36	3	1	122	1	3	false	0.2950819672131173	0.5458424870378338	9.126356932627615E-32	regulation of cell migration involved in sprouting angiogenesis
GO:1901652	16515	482	3	1	1628	1	2	false	0.29606879606867936	0.5458424870378338	0.0	response to peptide
GO:0006928	16515	2076	3	1	12841	2	1	false	0.2972127829431051	0.5458424870378338	0.0	movement of cell or subcellular component
GO:0048738	16515	191	3	1	642	1	2	false	0.2975077881619351	0.5458424870378338	5.453134911475516E-169	cardiac muscle tissue development
GO:0042127	16515	1354	3	1	8277	2	2	false	0.30042788622513894	0.5458424870378338	0.0	regulation of cell population proliferation
GO:1901362	16515	3230	3	2	5889	2	2	false	0.3007884887628265	0.5458424870378338	0.0	organic cyclic compound biosynthetic process
GO:0001012	16515	829	3	2	1506	2	1	false	0.30284708342710737	0.5458424870378338	0.0	RNA polymerase II regulatory region DNA binding
GO:0034641	16515	5039	3	2	9147	2	2	false	0.30345384546731813	0.5458424870378338	0.0	cellular nitrogen compound metabolic process
GO:0001656	16515	78	3	1	257	1	1	false	0.3035019455253025	0.5458424870378338	5.732992839084975E-68	metanephros development
GO:0008284	16515	816	3	1	4921	2	3	false	0.3041717675859684	0.5458424870378338	0.0	positive regulation of cell population proliferation
GO:1901653	16515	352	3	1	1149	1	3	false	0.30635335073972925	0.5472584856396072	1.3509331961443792E-306	cellular response to peptide
GO:0009725	16515	915	3	1	2964	1	2	false	0.3087044534412168	0.547741220001929	0.0	response to hormone
GO:0001501	16515	479	3	1	4127	3	1	false	0.30941107084078434	0.547741220001929	0.0	skeletal system development
GO:0003018	16515	149	3	1	478	1	1	false	0.3117154811715245	0.5481447872554476	3.9857870418346377E-128	vascular process in circulatory system
GO:0010243	16515	931	3	1	2967	1	2	false	0.31378496798126876	0.5481447872554476	0.0	response to organonitrogen compound
GO:0040011	16515	1650	3	1	13878	3	1	false	0.31597343074473105	0.5481447872554476	0.0	locomotion
GO:0061061	16515	577	3	1	4812	3	1	false	0.3183734710134565	0.5481447872554476	0.0	muscle structure development
GO:0048754	16515	137	3	1	782	2	3	false	0.31987647812007963	0.5481447872554476	6.838383379165373E-157	branching morphogenesis of an epithelial tube
GO:1901701	16515	1030	3	1	3209	1	2	false	0.32097226550385777	0.5481447872554476	0.0	cellular response to oxygen-containing compound
GO:0003013	16515	478	3	1	1482	1	1	false	0.3225371120107893	0.5481447872554476	0.0	circulatory system process
GO:0002042	16515	50	3	1	155	1	2	false	0.322580645161291	0.5481447872554476	6.867554898622796E-42	cell migration involved in sprouting angiogenesis
GO:0048518	16515	5275	3	2	13878	3	2	false	0.32358231885316724	0.5481447872554476	0.0	positive regulation of biological process
GO:0061138	16515	166	3	1	513	1	2	false	0.3235867446393482	0.5481447872554476	1.4674518701577213E-139	morphogenesis of a branching epithelium
GO:2000147	16515	486	3	1	1475	1	4	false	0.3294915254238059	0.5510222799148752	0.0	positive regulation of cell motility
GO:1904707	16515	32	3	1	97	1	3	false	0.3298969072164909	0.5510222799148752	2.256106603235784E-26	positive regulation of vascular smooth muscle cell proliferation
GO:0007275	16515	4343	3	3	6284	3	2	false	0.33004128258351323	0.5510222799148752	0.0	multicellular organism development
GO:0001228	16515	400	3	2	695	2	3	false	0.33089378641198613	0.5510222799148752	5.704947819507745E-205	DNA-binding transcription activator activity, RNA polymerase II-specific
GO:0000977	16515	822	3	2	1421	2	2	false	0.3344510412225663	0.5536848840818911	0.0	RNA polymerase II regulatory region sequence-specific DNA binding
GO:0060255	16515	4602	3	2	7947	2	2	false	0.3353104387060816	0.5536848840818911	0.0	regulation of macromolecule metabolic process
GO:0006355	16515	1873	3	2	3216	2	4	false	0.33911469093031654	0.5576237386427381	0.0	regulation of transcription, DNA-templated
GO:0030335	16515	468	3	1	1330	1	3	false	0.35187969924832446	0.5725688965800781	0.0	positive regulation of cell migration
GO:0048705	16515	220	3	1	1128	2	2	false	0.3521713958477971	0.5725688965800781	6.217814538392007E-241	skeletal system morphogenesis
GO:0090596	16515	224	3	1	1143	2	2	false	0.35368258477312936	0.5725688965800781	8.369270374267982E-245	sensory organ morphogenesis
GO:1903670	16515	58	3	1	296	2	2	false	0.35403114979378875	0.5725688965800781	4.3240754474495813E-63	regulation of sprouting angiogenesis
GO:0001659	16515	158	3	1	444	1	1	false	0.3558558558557687	0.573161276029988	7.475677898822318E-125	temperature homeostasis
GO:0043536	16515	53	3	1	147	1	3	false	0.36054421768707257	0.5783423573511001	2.6911995752502274E-41	positive regulation of blood vessel endothelial cell migration
GO:0007167	16515	947	3	1	2604	1	1	false	0.3636712749612888	0.5809870368284005	0.0	enzyme linked receptor protein signaling pathway
GO:0003007	16515	239	3	1	1171	2	2	false	0.3666805345712924	0.5834228748442021	1.5541117971466617E-256	heart morphogenesis
GO:0034654	16515	3033	3	2	4963	2	5	false	0.3734225773736057	0.591754326241238	0.0	nucleobase-containing compound biosynthetic process
GO:0001067	16515	1507	3	2	2455	2	1	false	0.37671435471657605	0.5923772609819119	0.0	regulatory region nucleic acid binding
GO:0001823	16515	97	3	1	257	1	1	false	0.37743190661479425	0.5923772609819119	2.057171317751065E-73	mesonephros development
GO:0071375	16515	297	3	1	785	1	3	false	0.378343949044563	0.5923772609819119	2.613672664187581E-225	cellular response to peptide hormone stimulus
GO:1990874	16515	49	3	1	129	1	1	false	0.3798449612403099	0.5923772609819119	8.751505837166638E-37	vascular smooth muscle cell proliferation
GO:1904705	16515	49	3	1	128	1	2	false	0.38281249999999106	0.593263844753931	1.4111803162430317E-36	regulation of vascular smooth muscle cell proliferation
GO:0009952	16515	184	3	2	296	2	1	false	0.3856161245991195	0.593263844753931	1.1413295439834662E-84	anterior/posterior pattern specification
GO:1901700	16515	1487	3	1	3829	1	1	false	0.3883520501432656	0.593263844753931	0.0	response to oxygen-containing compound
GO:0016525	16515	100	3	1	458	2	3	false	0.38938205307076734	0.593263844753931	9.114173774030532E-104	negative regulation of angiogenesis
GO:0006357	16515	1292	3	2	2065	2	2	false	0.3913442949121886	0.593263844753931	0.0	regulation of transcription by RNA polymerase II
GO:0045934	16515	1121	3	1	5079	2	4	false	0.3927452357500331	0.593263844753931	0.0	negative regulation of nucleobase-containing compound metabolic process
GO:0002040	16515	101	3	1	458	2	1	false	0.39279332651729915	0.593263844753931	2.5713171820585397E-104	sprouting angiogenesis
GO:0009890	16515	1224	3	1	5516	2	3	false	0.3945915845570433	0.593263844753931	0.0	negative regulation of biosynthetic process
GO:0031324	16515	2129	3	1	9593	2	4	false	0.3946292155779225	0.593263844753931	0.0	negative regulation of cellular metabolic process
GO:2000112	16515	2359	3	2	3737	2	3	false	0.3984205918120436	0.593263844753931	0.0	regulation of cellular macromolecule biosynthetic process
GO:0007507	16515	522	3	1	3325	3	2	false	0.4010075732489422	0.593263844753931	0.0	heart development
GO:0050794	16515	8239	3	2	12995	2	2	false	0.401954730578933	0.593263844753931	0.0	regulation of cellular process
GO:0002009	16515	503	3	1	1246	1	2	false	0.40369181380415436	0.593263844753931	0.0	morphogenesis of an epithelium
GO:0010595	16515	95	3	1	235	1	3	false	0.404255319148915	0.593263844753931	2.6102803188344023E-68	positive regulation of endothelial cell migration
GO:0044271	16515	3707	3	2	5830	2	2	false	0.4042642998397553	0.593263844753931	0.0	cellular nitrogen compound biosynthetic process
GO:0048704	16515	91	3	1	399	2	3	false	0.40456669311463994	0.593263844753931	1.909967811450796E-92	embryonic skeletal system morphogenesis
GO:0031327	16515	1201	3	1	5235	2	4	false	0.40623620665384347	0.5934975063753177	0.0	negative regulation of cellular biosynthetic process
GO:0032879	16515	2429	3	1	10462	2	2	false	0.41045963093603816	0.5974467961402333	0.0	regulation of localization
GO:0051172	16515	1965	3	1	8407	2	3	false	0.4128574069046822	0.5975533900062295	0.0	negative regulation of nitrogen compound metabolic process
GO:0051094	16515	1228	3	1	7511	3	3	false	0.41470612156411524	0.5975533900062295	0.0	positive regulation of developmental process
GO:0048701	16515	44	3	1	106	1	2	false	0.415094339622648	0.5975533900062295	7.298015688660608E-31	embryonic cranial skeleton morphogenesis
GO:0043434	16515	409	3	1	979	1	2	false	0.41777323799789234	0.5992148997561011	4.517083471812399E-288	response to peptide hormone
GO:0048514	16515	544	3	2	834	2	2	false	0.4251945382469639	0.6063374787936046	3.51874571010287E-233	blood vessel morphogenesis
GO:0009892	16515	2467	3	1	10162	2	3	false	0.42661653576613967	0.6063374787936046	0.0	negative regulation of metabolic process
GO:0042471	16515	104	3	1	428	2	3	false	0.4273676377247544	0.6063374787936046	1.8951771628855056E-102	ear morphogenesis
GO:0048584	16515	2094	3	1	8465	2	3	false	0.43357238244826934	0.6115652036161763	0.0	positive regulation of response to stimulus
GO:0000790	16515	1077	3	3	1422	3	2	false	0.43416461020079694	0.6115652036161763	0.0	nuclear chromatin
GO:0005730	16515	890	3	1	5098	3	2	false	0.4376928219538809	0.6143331393852685	0.0	nucleolus
GO:0072311	16515	16	3	1	36	1	2	false	0.44444444444444503	0.6187988236659054	1.3683873841081566E-10	glomerular epithelial cell differentiation
GO:0051253	16515	1028	3	1	4032	2	4	false	0.4449629951202879	0.6187988236659054	0.0	negative regulation of RNA metabolic process
GO:0003208	16515	67	3	1	150	1	2	false	0.44666666666667176	0.6187988236659054	2.518606196030409E-44	cardiac ventricle morphogenesis
GO:2001141	16515	2128	3	2	3182	2	4	false	0.44717268682218103	0.6187988236659054	0.0	regulation of RNA biosynthetic process
GO:0000978	16515	562	3	2	838	2	2	false	0.44950000427706605	0.6198368480031121	7.891714192443514E-230	RNA polymerase II cis-regulatory region sequence-specific DNA binding
GO:0005488	16515	9221	3	3	11969	3	1	false	0.4572229480303556	0.6248847642045204	0.0	binding
GO:0010558	16515	1157	3	1	4394	2	4	false	0.4573373185127088	0.6248847642045204	0.0	negative regulation of macromolecule biosynthetic process
GO:0070887	16515	2939	3	1	6418	1	2	false	0.4579308195697249	0.6248847642045204	0.0	cellular response to chemical stimulus
GO:0044237	16515	8863	3	2	13059	2	2	false	0.4606020948724073	0.6263550978714743	0.0	cellular metabolic process
GO:0035282	16515	81	3	1	296	2	1	false	0.473087494273834	0.6411151215504026	6.976018472015072E-75	segmentation
GO:0042592	16515	1707	3	1	3583	1	1	false	0.4764164108288804	0.6434077300884881	0.0	homeostatic process
GO:0051240	16515	1553	3	1	7916	3	3	false	0.4806881497663228	0.6469535714320714	0.0	positive regulation of multicellular organismal process
GO:0006366	16515	1511	3	2	2161	2	1	false	0.4888019092667822	0.6556284994602232	0.0	transcription by RNA polymerase II
GO:0006950	16515	3575	3	1	7281	1	1	false	0.4910039829684965	0.6563420588660515	0.0	response to stress
GO:0010605	16515	2252	3	1	7683	2	3	false	0.5003401004041759	0.6665547778265801	0.0	negative regulation of macromolecule metabolic process
GO:2000113	16515	1054	3	1	3468	2	4	false	0.5155358364856988	0.6836000957031229	0.0	negative regulation of cellular macromolecule biosynthetic process
GO:0044260	16515	6589	3	2	9167	2	2	false	0.516613812783276	0.6836000957031229	0.0	cellular macromolecule metabolic process
GO:0042221	16515	3829	3	1	7281	1	1	false	0.5258893009187912	0.6880552854614611	0.0	response to chemical
GO:0043227	16515	7507	3	3	9283	3	1	false	0.5288116146810081	0.6880552854614611	0.0	membrane-bounded organelle
GO:0043535	16515	88	3	1	166	1	2	false	0.5301204819277561	0.6880552854614611	2.3328848468359465E-49	regulation of blood vessel endothelial cell migration
GO:0060562	16515	298	3	1	946	2	2	false	0.5310178193901227	0.6880552854614611	3.7862954905498384E-255	epithelial tube morphogenesis
GO:0010629	16515	1372	3	1	4323	2	3	false	0.5340694067417849	0.6880552854614611	0.0	negative regulation of gene expression
GO:0045766	16515	150	3	1	473	2	3	false	0.5341401798831349	0.6880552854614611	1.2060548627082368E-127	positive regulation of angiogenesis
GO:0005575	16515	11845	3	3	14589	3	1	false	0.5351899274240102	0.6880552854614611	0.0	cellular_component
GO:0043231	16515	7335	3	3	9029	3	2	false	0.5361027844626287	0.6880552854614611	0.0	intracellular membrane-bounded organelle
GO:2000145	16515	829	3	1	1544	1	3	false	0.5369170984451738	0.6880552854614611	0.0	regulation of cell motility
GO:0048729	16515	682	3	1	3010	3	2	false	0.537488479991523	0.6880552854614611	0.0	tissue morphogenesis
GO:0055010	16515	45	3	1	83	1	3	false	0.5421686746987949	0.6901375752270643	1.5857241660265024E-24	ventricular cardiac muscle tissue morphogenesis
GO:0048523	16515	4164	3	1	12864	2	3	false	0.5426272538044857	0.6901375752270643	0.0	negative regulation of cellular process
GO:0045892	16515	874	3	1	2657	2	5	false	0.5497648289797825	0.695529304988028	0.0	negative regulation of transcription, DNA-templated
GO:0003676	16515	2455	3	2	3307	2	2	false	0.5510474673704846	0.695529304988028	0.0	nucleic acid binding
GO:0003674	16515	11969	3	3	14589	3	1	false	0.5521759367843886	0.695529304988028	0.0	molecular_function
GO:0014855	16515	61	3	1	182	2	1	false	0.559225305081634	0.7021582904060133	6.208154468286627E-50	striated muscle cell proliferation
GO:0060038	16515	50	3	1	89	1	2	false	0.561797752808988	0.7031417734201665	3.758085605927647E-26	cardiac muscle cell proliferation
GO:0007166	16515	2604	3	1	4610	1	1	false	0.5648590021697816	0.7047288503261084	0.0	cell surface receptor signaling pathway
GO:0003008	16515	1482	3	1	6028	3	1	false	0.5711572431959815	0.7080385220126223	0.0	system process
GO:0030334	16515	777	3	1	1360	1	2	false	0.5713235294118674	0.7080385220126223	0.0	regulation of cell migration
GO:0043534	16515	110	3	1	192	1	1	false	0.572916666666702	0.7080385220126223	2.1267664896556696E-56	blood vessel endothelial cell migration
GO:0061042	16515	10	3	1	17	1	1	false	0.5882352941176482	0.7231037568204898	5.141916906622793E-5	vascular wound healing
GO:0007165	16515	4610	3	1	12851	2	5	false	0.5887867740014167	0.7231037568204898	0.0	signal transduction
GO:1902679	16515	954	3	1	2613	2	5	false	0.5969876732455033	0.7259947640943604	0.0	negative regulation of RNA biosynthetic process
GO:0010594	16515	150	3	1	251	1	2	false	0.5976095617529584	0.7259947640943604	6.636793766693249E-73	regulation of endothelial cell migration
GO:0032869	16515	208	3	1	348	1	2	false	0.5977011494253116	0.7259947640943604	3.208088037675193E-101	cellular response to insulin stimulus
GO:0072009	16515	93	3	1	155	1	2	false	0.6000000000000054	0.7259947640943604	7.601276599009071E-45	nephron epithelium development
GO:0043229	16515	9004	3	3	10673	3	2	false	0.600377349441901	0.7259947640943604	0.0	intracellular organelle
GO:0003677	16515	1911	3	2	2455	2	1	false	0.6058540277547944	0.7287612247225503	0.0	DNA binding
GO:0065008	16515	3583	3	1	9584	2	1	false	0.6079634271676224	0.7287612247225503	0.0	regulation of biological quality
GO:0003002	16515	296	3	2	379	2	1	false	0.6095126411750753	0.7287612247225503	6.123300973226972E-86	regionalization
GO:0048869	16515	3513	3	1	13027	3	2	false	0.6104894129143742	0.7287612247225503	0.0	cellular developmental process
GO:0043226	16515	9283	3	3	10934	3	1	false	0.6119369062555766	0.7287612247225503	0.0	organelle
GO:0048583	16515	3777	3	1	9953	2	2	false	0.6149830247115128	0.7298926332343024	0.0	regulation of response to stimulus
GO:0060429	16515	1111	3	1	1798	1	1	false	0.6179087875420136	0.7298926332343024	0.0	epithelium development
GO:0043565	16515	1505	3	2	1911	2	1	false	0.6201407667380305	0.7298926332343024	0.0	sequence-specific DNA binding
GO:0044212	16515	1506	3	2	1912	2	2	false	0.6203158765909847	0.7298926332343024	0.0	transcription regulatory region DNA binding
GO:0048731	16515	4127	3	3	4812	3	2	false	0.6307853429930377	0.7393655774792037	0.0	system development
GO:0043583	16515	193	3	1	491	2	1	false	0.6321293486845101	0.7393655774792037	3.480694703029487E-142	ear development
GO:0007154	16515	5113	3	1	12841	2	1	false	0.637828596625818	0.7401033475153567	0.0	cell communication
GO:0032868	16515	261	3	1	409	1	1	false	0.6381418092909116	0.7401033475153567	1.3615933498545213E-115	response to insulin
GO:0003690	16515	1527	3	2	1911	2	1	false	0.6384097577804222	0.7401033475153567	0.0	double-stranded DNA binding
GO:1903507	16515	954	3	1	2359	2	3	false	0.6453730879631204	0.7459753634397245	0.0	negative regulation of nucleic acid-templated transcription
GO:0048870	16515	1451	3	1	2148	1	3	false	0.675512104283355	0.7785227477517844	0.0	cell motility
GO:0007169	16515	663	3	1	947	1	1	false	0.7001055966206824	0.8037958352060083	2.243481396692591E-250	transmembrane receptor protein tyrosine kinase signaling pathway
GO:0005622	16515	10525	3	3	11845	3	1	false	0.7015317340347604	0.8037958352060083	0.0	intracellular
GO:0051716	16515	5952	3	1	13037	2	2	false	0.7046775995641958	0.8050531878742121	0.0	cellular response to stimulus
GO:0050789	16515	8917	3	2	13878	3	2	false	0.708015106412641	0.8065215560004868	0.0	regulation of biological process
GO:0071310	16515	2428	3	1	3396	1	2	false	0.7149587750292418	0.8078912466843529	0.0	cellular response to organic substance
GO:0043170	16515	7606	3	2	8995	2	1	false	0.7149925038066675	0.8078912466843529	0.0	macromolecule metabolic process
GO:0072163	16515	93	3	1	130	1	2	false	0.7153846153846177	0.8078912466843529	2.4620205595639297E-33	mesonephric epithelium development
GO:0048513	16515	3125	3	2	4812	3	2	false	0.7174978691788733	0.8079560532587312	0.0	animal organ development
GO:0043542	16515	192	3	1	263	1	1	false	0.7300380228135707	0.8197284084735236	4.382977937138065E-66	endothelial cell migration
GO:0010631	16515	263	3	1	359	1	2	false	0.7325905292479815	0.8202509344571417	6.173950937678137E-90	epithelial cell migration
GO:0016070	16515	3298	3	2	3833	2	1	false	0.7402957886316749	0.826523423102978	0.0	RNA metabolic process
GO:0023052	16515	5095	3	1	13878	3	1	false	0.746549279549942	0.8309244046999986	0.0	signaling
GO:0003231	16515	122	3	1	163	1	1	false	0.7484662576687011	0.8309244046999986	1.6480987782092163E-39	cardiac ventricle development
GO:0009888	16515	1798	3	1	4812	3	1	false	0.7543644079990361	0.8326294926789427	0.0	tissue development
GO:0008152	16515	9406	3	2	13878	3	1	false	0.7554272586716739	0.8326294926789427	0.0	metabolic process
GO:0016043	16515	6509	3	1	12854	2	2	false	0.7563580887694212	0.8326294926789427	0.0	cellular component organization
GO:0048468	16515	1897	3	1	5006	3	3	false	0.7605412245212917	0.8333903654448114	0.0	cell development
GO:0000122	16515	807	3	1	1574	2	3	false	0.7627038549981436	0.8333903654448114	0.0	negative regulation of transcription by RNA polymerase II
GO:0048856	16515	4812	3	3	5265	3	1	false	0.7634110217815065	0.8333903654448114	0.0	anatomical structure development
GO:0065007	16515	9584	3	2	13878	3	1	false	0.7720556775335542	0.8386809590643975	0.0	biological regulation
GO:0010033	16515	2958	3	1	3829	1	1	false	0.7725254635656792	0.8386809590643975	0.0	response to organic substance
GO:0006807	16515	8339	3	2	9406	2	1	false	0.7859810771650153	0.849207877887705	0.0	nitrogen compound metabolic process
GO:0110165	16515	10934	3	3	11845	3	1	false	0.786543683336195	0.849207877887705	0.0	cellular anatomical entity
GO:0051179	16515	5875	3	1	13878	3	1	false	0.808261700330652	0.8702653376162911	0.0	localization
GO:1903506	16515	2128	3	2	2359	2	2	false	0.8137057255695965	0.8732483456597815	0.0	regulation of nucleic acid-templated transcription
GO:0106106	16515	137	3	1	168	1	2	false	0.8154761904761828	0.8732483456597815	1.6317869901737185E-34	cold-induced thermogenesis
GO:0014032	16515	72	3	1	88	1	3	false	0.8181818181817954	0.873764822134363	6.907361739795976E-18	neural crest cell development
GO:0071495	16515	1268	3	1	1513	1	1	false	0.8380700594853455	0.8907876561877511	3.6313787365830666E-290	cellular response to endogenous stimulus
GO:0042060	16515	505	3	1	602	1	1	false	0.8388704318937582	0.8907876561877511	8.253237307151272E-115	wound healing
GO:0000976	16515	1415	3	2	1543	2	2	false	0.8409216805232969	0.8907876561877511	6.742013886341853E-191	transcription regulatory region sequence-specific DNA binding
GO:0044238	16515	8708	3	2	9406	2	1	false	0.8570836107254336	0.9038218524899665	0.0	primary metabolic process
GO:0071840	16515	6683	3	1	13878	3	1	false	0.8606764507703596	0.9038218524899665	0.0	cellular component organization or biogenesis
GO:0008150	16515	13878	3	3	14589	3	1	false	0.8607945342954457	0.9038218524899665	0.0	biological_process
GO:1990837	16515	1457	3	2	1567	2	2	false	0.8644903953752617	0.9038218524899665	2.7858462114274706E-172	sequence-specific double-stranded DNA binding
GO:0009792	16515	587	3	1	929	2	1	false	0.8647252329166091	0.9038218524899665	1.2806725586208028E-264	embryo development ending in birth or egg hatching
GO:0043010	16515	284	3	1	323	1	1	false	0.8792569659442837	0.9165729114485505	3.0841609002606947E-51	camera-type eye development
GO:0001654	16515	323	3	1	492	2	2	false	0.882469822661534	0.9174884664179439	9.127290303776097E-137	eye development
GO:0050896	16515	7281	3	1	13878	3	1	false	0.8926121448533996	0.9255846251382217	0.0	response to stimulus
GO:0016477	16515	1315	3	1	1451	1	1	false	0.9062715368704692	0.9372755631318274	2.5941692467191015E-195	cell migration
GO:0071704	16515	8995	3	2	9406	2	1	false	0.9145138279251911	0.9427244965846503	0.0	organic substance metabolic process
GO:0048659	16515	129	3	1	182	2	1	false	0.9163378058405507	0.9427244965846503	3.213310387834641E-47	smooth muscle cell proliferation
GO:0030154	16515	3328	3	1	3513	1	1	false	0.9473384571602879	0.9720731427258307	6.4067112836E-314	cell differentiation
GO:0014706	16515	338	3	1	353	1	1	false	0.9575070821529723	0.9799486543909327	1.0736582831189132E-26	striated muscle tissue development
GO:0043009	16515	571	3	1	587	1	1	false	0.9727427597954765	0.9929555963626553	1.2941493882636457E-31	chordate embryonic development
GO:0090132	16515	264	3	1	269	1	1	false	0.981412639405111	0.994530612244896	8.844135751491747E-11	epithelium migration
GO:0008015	16515	470	3	1	478	1	1	false	0.9832635983261236	0.994530612244896	1.5691746997656132E-17	blood circulation
GO:0009987	16515	12841	3	2	13878	3	1	false	0.9840967430661428	0.994530612244896	0.0	cellular process
GO:0001657	16515	91	3	1	92	1	1	false	0.9891304347825994	0.994530612244896	0.010869565217391186	ureteric bud development
GO:0097659	16515	2359	3	2	2371	2	1	false	0.9899011793333216	0.994530612244896	1.5605119001577283E-32	nucleic acid-templated transcription
GO:0150063	16515	324	3	1	327	1	1	false	0.9908256880734531	0.994530612244896	1.7318191461262801E-7	visual system development
GO:0035296	16515	124	3	1	125	1	1	false	0.9919999999999981	0.994530612244896	0.00799999999999982	regulation of tube diameter
GO:0007155	16515	1255	3	1	1260	1	1	false	0.9960317460319057	0.9960317460319057	3.808723211297523E-14	cell adhesion
GO:0000000	16515	14589	3	3	0	0	0	true	1.0	1.0	1.0	Gene Ontology
GO:0072112	16515	16	3	1	16	1	2	true	1.0	1.0	1.0	glomerular visceral epithelial cell differentiation
GO:0030198	16515	323	3	1	323	1	1	true	1.0	1.0	1.0	extracellular matrix organization
