## Supplementary File S3 for "PIGNON: A protein-protein interaction-guided functional enrichment analysis for quantitative proteomics": table-mcl2_cluster1178-Parent-Child-Union-Benjamini-Hochberg.txt

ID	Pop.total	Pop.term	Study.total	Study.term	Pop.family	Study.family	nparents	is.trivial	p	p.adjusted	p.min	name
GO:0036501	16515	8	3	1	8494	1	2	false	9.418412997473178E-4	0.22302560542927002	1.492981820207188E-27	UFD1-NPL4 complex
GO:0004305	16515	4	3	1	1432	1	2	false	0.0027932960893842494	0.22302560542927002	5.7313947788855176E-12	ethanolamine kinase activity
GO:0034098	16515	8	3	1	2072	1	4	false	0.0038610038610040203	0.22302560542927002	1.2030355280697572E-22	VCP-NPL4-UFD1 AAA ATPase complex
GO:1903020	16515	15	3	1	2976	1	4	false	0.005040322580639026	0.22302560542927002	1.0650096543788993E-40	positive regulation of glycoprotein metabolic process
GO:0060050	16515	7	3	1	1344	1	4	false	0.0052083333333366455	0.22302560542927002	6.462974949007945E-19	positive regulation of protein glycosylation
GO:0060049	16515	10	3	1	1892	1	3	false	0.005285412262156652	0.22302560542927002	6.3226400549406604E-27	regulation of protein glycosylation
GO:1903018	16515	32	3	1	5068	1	3	false	0.0063141278610722665	0.22302560542927002	8.090821920011199E-84	regulation of glycoprotein metabolic process
GO:0032527	16515	43	3	1	6483	1	2	false	0.006632731759978291	0.22302560542927002	8.61791286001097E-112	protein exit from endoplasmic reticulum
GO:0002753	16515	59	3	1	7430	1	4	false	0.007940780619101822	0.2373411096153767	7.144265426243177E-149	cytoplasmic pattern recognition receptor signaling pathway
GO:0010560	16515	13	3	1	1465	1	5	false	0.008873720136517391	0.23852552463776577	4.5875423634038875E-32	positive regulation of glycoprotein biosynthetic process
GO:0039531	16515	21	3	1	2153	1	5	false	0.009753831862510868	0.23852552463776577	5.713664405419427E-51	regulation of viral-induced cytoplasmic pattern recognition receptor signaling pathway
GO:0010559	16515	28	3	1	2605	1	3	false	0.01074856046066088	0.24094689699314806	8.03093160173787E-67	regulation of glycoprotein biosynthetic process
GO:1903513	16515	26	3	1	1873	1	1	false	0.013881473571802689	0.2872397223703787	3.9385761039279613E-59	endoplasmic reticulum to cytosol transport
GO:0032182	16515	94	3	1	5904	1	1	false	0.01592140921405066	0.3059185056128305	7.444883151756296E-209	ubiquitin-like protein binding
GO:0039532	16515	10	3	1	556	1	4	false	0.01798561151078957	0.32254196642682625	1.3943338371834922E-21	negative regulation of viral-induced cytoplasmic pattern recognition receptor signaling pathway
GO:0007030	16515	127	3	1	4903	1	2	false	0.025902508668078018	0.3898716979968474	3.2001585499126877E-255	Golgi organization
GO:0009791	16515	79	3	1	6028	2	2	false	0.026041406900579236	0.3898716979968474	3.4745271153216197E-182	post-embryonic development
GO:0062207	16515	77	3	1	2909	1	2	false	0.026469577174257828	0.3898716979968474	7.840835829544592E-154	regulation of pattern recognition receptor signaling pathway
GO:0006490	16515	20	3	1	1443	2	2	false	0.027537406178215987	0.3898716979968474	1.8123452920128554E-45	oligosaccharide-lipid intermediate biosynthetic process
GO:0044255	16515	922	3	2	8924	3	2	false	0.029792741500501062	0.40071237318173925	0.0	cellular lipid metabolic process
GO:0002832	16515	78	3	1	2395	1	3	false	0.03256784968685455	0.4171786459887559	1.0439898542979646E-148	negative regulation of response to biotic stimulus
GO:0002221	16515	163	3	1	4610	1	1	false	0.035357917570499504	0.4323309012029258	2.384664512736396E-305	pattern recognition receptor signaling pathway
GO:0039528	16515	25	3	1	581	1	4	false	0.04302925989672082	0.45177543186099983	2.0592594029082233E-44	cytoplasmic pattern recognition receptor signaling pathway in response to virus
GO:0050687	16515	23	3	1	533	1	6	false	0.043151969981241316	0.45177543186099983	8.070110042959446E-41	negative regulation of defense response to virus
GO:0035264	16515	140	3	1	6038	2	2	false	0.04583910974524612	0.45177543186099983	3.2312912996277642E-288	multicellular organism growth
GO:0006629	16515	1169	3	2	8996	3	2	false	0.046241886304914645	0.45177543186099983	0.0	lipid metabolic process
GO:0046337	16515	15	3	1	322	1	1	false	0.04658385093167488	0.45177543186099983	4.3898953633493343E-26	phosphatidylethanolamine metabolic process
GO:0001890	16515	147	3	1	3126	1	2	false	0.047024952015271355	0.45177543186099983	9.742752900141264E-257	placenta development
GO:0043413	16515	215	3	1	3954	1	2	false	0.05437531613550383	0.491027354997887	0.0	macromolecule glycosylation
GO:0006486	16515	215	3	1	3808	1	3	false	0.05646008403354539	0.491027354997887	0.0	protein glycosylation
GO:0030522	16515	265	3	1	4610	1	1	false	0.057483731019528264	0.491027354997887	0.0	intracellular receptor signaling pathway
GO:0002683	16515	351	3	1	5907	1	3	false	0.0594210259015311	0.491027354997887	0.0	negative regulation of immune system process
GO:0000731	16515	46	3	1	746	1	2	false	0.061662198391399914	0.491027354997887	1.6209192129225456E-74	DNA synthesis involved in DNA repair
GO:0050688	16515	71	3	1	1144	1	5	false	0.06206293706292996	0.491027354997887	5.556358158572539E-115	regulation of defense response to virus
GO:0005783	16515	543	3	1	8452	1	3	false	0.0642451490769298	0.4920731707317022	0.0	endoplasmic reticulum
GO:0036503	16515	97	3	1	1393	1	3	false	0.06963388370417435	0.4920731707317022	3.2078409445405612E-152	ERAD pathway
GO:0070085	16515	224	3	1	9406	3	1	false	0.06976310115571147	0.4920731707317022	0.0	glycosylation
GO:0031348	16515	175	3	1	2432	1	3	false	0.07195723684204135	0.4920731707317022	1.9660047871424766E-272	negative regulation of defense response
GO:0010256	16515	473	3	1	6509	1	1	false	0.0726686126899401	0.4920731707317022	0.0	endomembrane system organization
GO:0006646	16515	15	3	1	205	1	2	false	0.0731707317073163	0.4920731707317022	4.656646941425182E-23	phosphatidylethanolamine biosynthetic process
GO:0002698	16515	97	3	1	1273	1	3	false	0.07619795758049759	0.4999329411988744	2.785809713506617E-148	negative regulation of immune effector process
GO:0048608	16515	399	3	1	4990	1	3	false	0.0799599198397888	0.5121242484976949	0.0	reproductive structure development
GO:0002831	16515	349	3	1	4196	1	2	false	0.0831744518589173	0.5203238965127617	0.0	regulation of response to biotic stimulus
GO:0009100	16515	339	3	1	7476	2	3	false	0.08863982134103011	0.5419116350167523	0.0	glycoprotein metabolic process
GO:0032102	16515	305	3	1	3240	1	3	false	0.09413580246904411	0.5588882759609368	0.0	negative regulation of response to external stimulus
GO:0006301	16515	50	3	1	517	1	1	false	0.09671179883945923	0.5588882759609368	7.448898834937464E-71	postreplication repair
GO:0061458	16515	403	3	1	4127	1	1	false	0.0976496244244016	0.5588882759609368	0.0	reproductive system development
GO:0048589	16515	579	3	1	5407	1	2	false	0.10708341039386912	0.5982469911041202	0.0	developmental growth
GO:0046527	16515	17	3	1	156	1	1	false	0.10897435897435646	0.5982469911041202	4.5779186803130704E-23	glucosyltransferase activity
GO:0098796	16515	1005	3	1	8532	1	2	false	0.11779184247541293	0.6330100827387376	0.0	membrane protein complex
GO:0032480	16515	38	3	1	307	1	3	false	0.12377850162865485	0.6330100827387376	1.7575854013994003E-49	negative regulation of type I interferon production
GO:0009058	16515	4757	3	3	9406	3	1	false	0.12931506543050786	0.6330100827387376	0.0	biosynthetic process
GO:0009101	16515	278	3	1	4021	2	4	false	0.13351014140911532	0.6330100827387376	0.0	glycoprotein biosynthetic process
GO:0045017	16515	227	3	1	4759	3	3	false	0.13640748114691517	0.6330100827387376	0.0	glycerolipid biosynthetic process
GO:0044249	16515	4600	3	3	8896	3	2	false	0.138214102002934	0.6330100827387376	0.0	cellular biosynthetic process
GO:0044389	16515	301	3	1	2163	1	1	false	0.13915857605189538	0.6330100827387376	0.0	ubiquitin-like protein ligase binding
GO:1901576	16515	4681	3	3	9027	3	2	false	0.1393963997396267	0.6330100827387376	0.0	organic substance biosynthetic process
GO:0008654	16515	240	3	1	4756	3	4	false	0.14390551752798364	0.6330100827387376	0.0	phospholipid biosynthetic process
GO:0051607	16515	226	3	1	1570	1	3	false	0.143949044586079	0.6330100827387376	3.777705493445658E-280	defense response to virus
GO:0098586	16515	44	3	1	304	1	1	false	0.14473684210524826	0.6330100827387376	3.973082978984959E-54	cellular response to virus
GO:0016757	16515	214	3	1	2841	2	1	false	0.14500175994357187	0.6330100827387376	0.0	transferase activity, transferring glycosyl groups
GO:0034976	16515	281	3	1	1926	1	1	false	0.1458982346832778	0.6330100827387376	0.0	response to endoplasmic reticulum stress
GO:0042175	16515	976	3	1	6329	1	2	false	0.1542107757936786	0.649699234414886	0.0	nuclear outer membrane-endoplasmic reticulum membrane network
GO:0003006	16515	848	3	1	5486	1	2	false	0.15457528253737063	0.649699234414886	0.0	developmental process involved in reproduction
GO:0001818	16515	230	3	1	1391	1	3	false	0.1653486700214922	0.6590734638507589	4.369587958165681E-270	negative regulation of cytokine production
GO:0046907	16515	1873	3	1	11294	1	3	false	0.1658402691697457	0.6590734638507589	0.0	intracellular transport
GO:0048585	16515	1457	3	1	8481	1	3	false	0.17179577879898397	0.6590734638507589	0.0	negative regulation of response to stimulus
GO:0032606	16515	119	3	1	686	1	1	false	0.1734693877551385	0.6590734638507589	8.895031883677714E-137	type I interferon production
GO:0009607	16515	1277	3	1	7281	1	1	false	0.17538799615377043	0.6590734638507589	0.0	response to biotic stimulus
GO:0071897	16515	390	3	1	4242	2	3	false	0.1754426630046445	0.6590734638507589	0.0	DNA biosynthetic process
GO:0040007	16515	873	3	1	13878	3	1	false	0.177105580222954	0.6590734638507589	0.0	growth
GO:0023057	16515	1267	3	1	7020	1	3	false	0.18048433048402152	0.6590734638507589	0.0	negative regulation of signaling
GO:0030433	16515	77	3	1	420	1	2	false	0.18333333333329774	0.6590734638507589	2.510811531711118E-86	ubiquitin-dependent ERAD pathway
GO:0032101	16515	863	3	1	4678	1	2	false	0.18448054724217872	0.6590734638507589	0.0	regulation of response to external stimulus
GO:0032479	16515	118	3	1	633	1	2	false	0.18641390205374542	0.6590734638507589	1.4615170264428168E-131	regulation of type I interferon production
GO:1902532	16515	532	3	1	2835	1	3	false	0.1876543209874952	0.6590734638507589	0.0	negative regulation of intracellular signal transduction
GO:0010648	16515	1264	3	1	6700	1	3	false	0.18865671641824697	0.6590734638507589	0.0	negative regulation of cell communication
GO:0016740	16515	2841	3	2	6357	2	1	false	0.19968869270163794	0.687035987433247	0.0	transferase activity
GO:0002697	16515	365	3	1	1809	1	2	false	0.2017689331123662	0.687035987433247	0.0	regulation of immune effector process
GO:0006644	16515	380	3	1	3365	2	3	false	0.21313161116803767	0.701287837229559	0.0	phospholipid metabolic process
GO:0009790	16515	929	3	1	4343	1	1	false	0.21390743725528844	0.701287837229559	0.0	embryo development
GO:0001816	16515	686	3	1	6028	2	1	false	0.2146702920250405	0.701287837229559	0.0	cytokine production
GO:0035556	16515	2462	3	1	11378	1	2	false	0.21638249252807953	0.701287837229559	0.0	intracellular signal transduction
GO:0001817	16515	632	3	1	2817	1	2	false	0.2243521476746345	0.7087525202052839	0.0	regulation of cytokine production
GO:0030970	16515	26	3	1	114	1	3	false	0.22807017543860142	0.7087525202052839	2.940900692255123E-26	retrograde protein transport, ER to cytosol
GO:0001819	16515	412	3	1	1759	1	3	false	0.23422399090385101	0.7087525202052839	0.0	positive regulation of cytokine production
GO:0004583	16515	4	3	1	17	1	1	false	0.23529411764705896	0.7087525202052839	4.201680672268905E-4	dolichyl-phosphate-glucose-glycolipid alpha-glucosyltransferase activity
GO:0009968	16515	1148	3	1	4789	1	5	false	0.23971601587033317	0.7087525202052839	0.0	negative regulation of signal transduction
GO:0080134	16515	1277	3	1	5300	1	2	false	0.24094339622574185	0.7087525202052839	0.0	regulation of response to stress
GO:0009615	16515	304	3	1	1254	1	1	false	0.2424242424243352	0.7087525202052839	8.835918936666263E-301	response to virus
GO:0051241	16515	1010	3	1	7773	2	3	false	0.2430048548816202	0.7087525202052839	0.0	negative regulation of multicellular organismal process
GO:0000003	16515	1253	3	1	13878	3	1	false	0.2471573889782242	0.7087525202052839	0.0	reproduction
GO:0022414	16515	1253	3	1	13878	3	2	false	0.2471573889782242	0.7087525202052839	0.0	reproductive process
GO:0006259	16515	942	3	1	7103	2	2	false	0.2476681669118836	0.7087525202052839	0.0	DNA metabolic process
GO:1901698	16515	1008	3	1	3829	1	1	false	0.26325411334523957	0.7318155784650635	0.0	response to nitrogen compound
GO:0002682	16515	1311	3	1	9249	2	2	false	0.26341160140210723	0.7318155784650635	0.0	regulation of immune system process
GO:0006488	16515	19	3	1	72	1	2	false	0.26388888888888906	0.7318155784650635	8.492254526445176E-18	dolichol-linked oligosaccharide biosynthetic process
GO:0044257	16515	735	3	1	4887	2	3	false	0.27820432314529964	0.7636424788376082	0.0	cellular protein catabolic process
GO:0044265	16515	1103	3	1	7226	2	3	false	0.28200441121478537	0.7642495436610042	0.0	cellular macromolecule catabolic process
GO:0030163	16515	878	3	1	5628	2	3	false	0.2876969970022839	0.7642495436610042	0.0	protein catabolic process
GO:0031401	16515	1143	3	1	3972	1	3	false	0.2877643504531045	0.7642495436610042	0.0	positive regulation of protein modification process
GO:0031347	16515	579	3	1	1998	1	2	false	0.28978978978967446	0.7642495436610042	0.0	regulation of defense response
GO:0033554	16515	1926	3	1	6548	1	2	false	0.294135613927245	0.7661489504825927	0.0	cellular response to stress
GO:0019637	16515	1008	3	1	9042	3	2	false	0.2985707185146525	0.7661489504825927	0.0	organophosphate metabolic process
GO:0009057	16515	1319	3	1	8030	2	2	false	0.30155412656292	0.7661489504825927	0.0	macromolecule catabolic process
GO:0005789	16515	960	3	1	3161	1	2	false	0.3037013603293256	0.7661489504825927	0.0	endoplasmic reticulum membrane
GO:0008152	16515	9406	3	3	13878	3	1	false	0.311307534642788	0.7661489504825927	0.0	metabolic process
GO:0044237	16515	8863	3	3	13059	3	2	false	0.31258291817970607	0.7661489504825927	0.0	cellular metabolic process
GO:0010243	16515	931	3	1	2967	1	2	false	0.31378496798126876	0.7661489504825927	0.0	response to organonitrogen compound
GO:0012505	16515	3456	3	1	10934	1	3	false	0.31607828791008497	0.7661489504825927	0.0	endomembrane system
GO:1901135	16515	1073	3	1	8995	3	1	false	0.3169045562128576	0.7661489504825927	0.0	carbohydrate derivative metabolic process
GO:0008610	16515	616	3	1	5059	3	2	false	0.322671760851707	0.7661489504825927	0.0	lipid biosynthetic process
GO:0048518	16515	5275	3	2	13878	3	2	false	0.32358231885316724	0.7661489504825927	0.0	positive regulation of biological process
GO:1901565	16515	1167	3	1	6503	2	2	false	0.326729593557793	0.7661489504825927	0.0	organonitrogen compound catabolic process
GO:0039536	16515	7	3	1	21	1	3	false	0.33333333333333354	0.7661489504825927	8.599931200550419E-6	negative regulation of RIG-I signaling pathway
GO:0006487	16515	72	3	1	215	1	1	false	0.3348837209302202	0.7661489504825927	5.087642612320941E-59	protein N-linked glycosylation
GO:0090407	16515	624	3	1	4895	3	2	false	0.33581093024745867	0.7661489504825927	0.0	organophosphate biosynthetic process
GO:0009605	16515	2447	3	1	7281	1	1	false	0.3360802087618808	0.7661489504825927	0.0	response to external stimulus
GO:0031090	16515	3159	3	1	9284	1	2	false	0.3402628177536116	0.7691655292077438	0.0	organelle membrane
GO:0044419	16515	1871	3	1	13878	3	1	false	0.3523978954526857	0.7899586156397704	0.0	interspecies interaction between organisms
GO:1901137	16515	671	3	1	4911	3	2	false	0.35650412516523744	0.7925587575987509	0.0	carbohydrate derivative biosynthetic process
GO:0019899	16515	2163	3	1	5904	1	1	false	0.3663617886166677	0.8077977142449476	0.0	enzyme binding
GO:0045184	16515	1978	3	1	5129	1	2	false	0.3856502242142764	0.8361246792276644	0.0	establishment of protein localization
GO:0006952	16515	1379	3	1	3575	1	1	false	0.3857342657333946	0.8361246792276644	0.0	defense response
GO:0031399	16515	1687	3	1	4320	1	2	false	0.39050925925843455	0.8361246792276644	0.0	regulation of protein modification process
GO:0032991	16515	4639	3	1	11845	1	1	false	0.3916420430583112	0.8361246792276644	0.0	protein-containing complex
GO:0009059	16515	3643	3	2	8388	3	2	false	0.4020217371179736	0.8415338255926453	0.0	macromolecule biosynthetic process
GO:0032501	16515	6028	3	2	13878	3	1	false	0.40209355318075224	0.8415338255926453	0.0	multicellular organismal process
GO:0051603	16515	680	3	1	1685	1	2	false	0.40356083086041356	0.8415338255926453	0.0	proteolysis involved in cellular protein catabolic process
GO:0034645	16515	3359	3	2	7536	3	3	false	0.4188998110743675	0.8602260927025984	0.0	cellular macromolecule biosynthetic process
GO:0010557	16515	1109	3	1	4648	2	4	false	0.4203049401304097	0.8602260927025984	0.0	positive regulation of macromolecule biosynthetic process
GO:0006974	16515	813	3	1	1926	1	1	false	0.4221183800622416	0.8602260927025984	0.0	cellular response to DNA damage stimulus
GO:0002252	16515	1079	3	1	2527	1	1	false	0.42698852394095627	0.8636083679708063	0.0	immune effector process
GO:0006281	16515	517	3	1	1201	1	2	false	0.4304746044962485	0.8641617060409765	0.0	DNA repair
GO:0005773	16515	3678	3	1	8452	1	2	false	0.4351632749624206	0.8671031182584528	0.0	vacuole
GO:0044267	16515	4687	3	2	7022	2	2	false	0.4454894664174202	0.8811519593109267	0.0	cellular protein metabolic process
GO:0002376	16515	2527	3	1	13878	3	1	false	0.45285703621140705	0.8886297834068017	0.0	immune system process
GO:0051247	16515	1579	3	1	5964	2	4	false	0.45944772553795316	0.8886297834068017	0.0	positive regulation of protein metabolic process
GO:0071705	16515	2183	3	1	4702	1	1	false	0.4642705231834458	0.8886297834068017	0.0	nitrogen compound transport
GO:0051641	16515	2730	3	1	5875	1	1	false	0.46468085106490864	0.8886297834068017	0.0	cellular localization
GO:0032270	16515	1481	3	1	5504	2	4	false	0.46578735858869524	0.8886297834068017	0.0	positive regulation of cellular protein metabolic process
GO:0006886	16515	1362	3	1	2870	1	3	false	0.47456445993091895	0.8971643176472949	0.0	intracellular protein transport
GO:0033036	16515	2808	3	1	5875	1	1	false	0.47795744680895536	0.8971643176472949	0.0	macromolecule localization
GO:0051240	16515	1553	3	1	7916	3	3	false	0.4806881497663228	0.8971643176472949	0.0	positive regulation of multicellular organismal process
GO:0070987	16515	19	3	1	39	1	1	false	0.48717948717948584	0.8971643176472949	1.4508889103849574E-11	error-free translesion synthesis
GO:0006950	16515	3575	3	1	7281	1	1	false	0.4910039829684965	0.8971643176472949	0.0	response to stress
GO:0051173	16515	2492	3	1	8444	2	3	false	0.5031699462235064	0.8971643176472949	0.0	positive regulation of nitrogen compound metabolic process
GO:0043207	16515	1256	3	1	2462	1	2	false	0.5101543460606558	0.8971643176472949	0.0	response to external biotic stimulus
GO:1901566	16515	1676	3	1	7864	3	2	false	0.5128356309206556	0.8971643176472949	0.0	organonitrogen compound biosynthetic process
GO:0071944	16515	5612	3	1	10934	1	1	false	0.5132613865040625	0.8971643176472949	0.0	cell periphery
GO:1901575	16515	1956	3	1	9133	3	2	false	0.5147678385363954	0.8971643176472949	0.0	organic substance catabolic process
GO:0031328	16515	1186	3	1	5530	3	4	false	0.5153483345782397	0.8971643176472949	0.0	positive regulation of cellular biosynthetic process
GO:0009891	16515	1233	3	1	5739	3	3	false	0.5160474907200354	0.8971643176472949	0.0	positive regulation of biosynthetic process
GO:0010498	16515	456	3	1	878	1	2	false	0.519362186788245	0.8971643176472949	3.558302174652053E-263	proteasomal protein catabolic process
GO:0005737	16515	6076	3	1	11683	1	2	false	0.5200718993428045	0.8971643176472949	0.0	cytoplasm
GO:1902531	16515	1775	3	1	3387	1	2	false	0.5240625922641011	0.8971643176472949	0.0	regulation of intracellular signal transduction
GO:0042221	16515	3829	3	1	7281	1	1	false	0.5258893009187912	0.8971643176472949	0.0	response to chemical
GO:0006508	16515	1639	3	1	5250	2	1	false	0.526958967242649	0.8971643176472949	0.0	proteolysis
GO:0071702	16515	2495	3	1	4702	1	1	false	0.5306252658462377	0.8977245063687922	0.0	organic substance transport
GO:0009966	16515	2880	3	1	5336	1	4	false	0.539730134934311	0.9002360258236815	0.0	regulation of signal transduction
GO:0044248	16515	2055	3	1	8923	3	2	false	0.5440528748637141	0.9002360258236815	0.0	cellular catabolic process
GO:0043632	16515	602	3	1	1103	1	1	false	0.5457842248411829	0.9002360258236815	0.0	modification-dependent macromolecule catabolic process
GO:0003824	16515	6357	3	2	11969	3	1	false	0.5466266953838821	0.9002360258236815	0.0	catalytic activity
GO:0003674	16515	11969	3	3	14589	3	1	false	0.5521759367843886	0.9002360258236815	0.0	molecular_function
GO:0010604	16515	2560	3	1	7739	2	3	false	0.5521893838695444	0.9002360258236815	0.0	positive regulation of macromolecule metabolic process
GO:0046474	16515	205	3	1	367	1	3	false	0.5585831062670453	0.9051738288303325	9.913361938054178E-109	glycerophospholipid biosynthetic process
GO:0016020	16515	6329	3	1	10934	1	1	false	0.5788366563045235	0.9241923667452343	0.0	membrane
GO:0009056	16515	2357	3	1	9406	3	1	false	0.5791558615010455	0.9241923667452343	0.0	catabolic process
GO:0098542	16515	941	3	1	1609	1	2	false	0.5848353014288356	0.9241923667452343	0.0	defense response to other organism
GO:0001701	16515	339	3	1	571	1	1	false	0.5936952714536811	0.9241923667452343	9.130771441335421E-167	in utero embryonic development
GO:0016301	16515	1426	3	1	2396	1	2	false	0.5951585976633993	0.9241923667452343	0.0	kinase activity
GO:0070727	16515	2015	3	1	3370	1	2	false	0.5979228486657159	0.9241923667452343	0.0	cellular macromolecule localization
GO:0023051	16515	3308	3	1	9004	2	2	false	0.5998332753785816	0.9241923667452343	0.0	regulation of signaling
GO:0051246	16515	2575	3	1	6895	2	4	false	0.6074803514880215	0.9241923667452343	0.0	regulation of protein metabolic process
GO:0032268	16515	2427	3	1	6488	2	3	false	0.6082542586839568	0.9241923667452343	0.0	regulation of cellular protein metabolic process
GO:0031325	16515	2641	3	1	9799	3	4	false	0.6102548295311656	0.9241923667452343	0.0	positive regulation of cellular metabolic process
GO:0034654	16515	3033	3	1	4963	1	5	false	0.6111223050563478	0.9241923667452343	0.0	nucleobase-containing compound biosynthetic process
GO:0009893	16515	2828	3	1	10458	3	3	false	0.611687369293928	0.9241923667452343	0.0	positive regulation of metabolic process
GO:0048583	16515	3777	3	1	9953	2	2	false	0.6149830247115128	0.9241923667452343	0.0	regulation of response to stimulus
GO:0051239	16515	2782	3	1	10089	3	2	false	0.6201398118023336	0.9267644965268207	0.0	regulation of multicellular organismal process
GO:0010646	16515	3269	3	1	8383	2	2	false	0.6278745320764318	0.9278243752139097	0.0	regulation of cell communication
GO:0019538	16515	5250	3	2	8935	3	3	false	0.6300362904048815	0.9278243752139097	0.0	protein metabolic process
GO:0009792	16515	587	3	1	929	1	1	false	0.6318622174382771	0.9278243752139097	1.2806725586208028E-264	embryo development ending in birth or egg hatching
GO:0043161	16515	403	3	1	635	1	2	false	0.6346456692912988	0.9278243752139097	2.8386962439804797E-180	proteasome-mediated ubiquitin-dependent protein catabolic process
GO:0005515	16515	5904	3	1	9221	1	1	false	0.6402776271612878	0.9309982794939807	0.0	protein binding
GO:0048513	16515	3125	3	1	4812	1	2	false	0.6494181213633105	0.9392122292834975	0.0	animal organ development
GO:0051707	16515	1254	3	1	1873	1	2	false	0.6695141484244481	0.9593823384845452	0.0	response to other organism
GO:0046486	16515	395	3	1	922	2	1	false	0.6735581667577178	0.9593823384845452	1.3937572883699088E-272	glycerolipid metabolic process
GO:0019985	16515	39	3	1	57	1	2	false	0.684210526315788	0.9593823384845452	3.222422663372711E-15	translesion synthesis
GO:0048523	16515	4164	3	1	12864	3	3	false	0.6906991022846116	0.9593823384845452	0.0	negative regulation of cellular process
GO:0050794	16515	8239	3	2	12995	3	2	false	0.6962203657135632	0.9593823384845452	0.0	regulation of cellular process
GO:0050789	16515	8917	3	2	13878	3	2	false	0.708015106412641	0.9593823384845452	0.0	regulation of biological process
GO:0048519	16515	4686	3	1	13878	3	2	false	0.7094629446470648	0.9593823384845452	0.0	negative regulation of biological process
GO:0006793	16515	3009	3	1	8863	3	1	false	0.7119019437906366	0.9593823384845452	0.0	phosphorus metabolic process
GO:0039529	16515	18	3	1	25	1	1	false	0.7199999999999991	0.9593823384845452	2.08029956313708E-6	RIG-I signaling pathway
GO:0006650	16515	322	3	1	446	1	2	false	0.7219730941703472	0.9593823384845452	7.689835624801014E-114	glycerophospholipid metabolic process
GO:0090304	16515	3833	3	1	8019	2	2	false	0.727536443673468	0.9593823384845452	0.0	nucleic acid metabolic process
GO:0016758	16515	156	3	1	214	1	1	false	0.728971962616855	0.9593823384845452	8.138786832039993E-54	transferase activity, transferring hexosyl groups
GO:0010556	16515	2677	3	1	5514	2	3	false	0.7353262881621496	0.9593823384845452	0.0	regulation of macromolecule biosynthetic process
GO:0048522	16515	4621	3	1	12886	3	3	false	0.7361739634427935	0.9593823384845452	0.0	positive regulation of cellular process
GO:0007165	16515	4610	3	1	12851	3	5	false	0.736323000312838	0.9593823384845452	0.0	signal transduction
GO:0006996	16515	4814	3	1	6509	1	1	false	0.7395913350707962	0.9593823384845452	0.0	organelle organization
GO:0016310	16515	2217	3	1	2991	1	1	false	0.7412236710138105	0.9593823384845452	0.0	phosphorylation
GO:0023052	16515	5095	3	1	13878	3	1	false	0.746549279549942	0.9593823384845452	0.0	signaling
GO:0051171	16515	4412	3	1	8635	2	2	false	0.7608530071714643	0.9593823384845452	0.0	regulation of nitrogen compound metabolic process
GO:0032502	16515	5265	3	1	13878	3	1	false	0.7609849240888042	0.9593823384845452	0.0	developmental process
GO:1901564	16515	6170	3	2	9003	3	2	false	0.7652867706170416	0.9593823384845452	0.0	organonitrogen compound metabolic process
GO:0043412	16515	3949	3	1	7606	2	1	false	0.768859734420933	0.9593823384845452	0.0	macromolecule modification
GO:0065007	16515	9584	3	2	13878	3	1	false	0.7720556775335542	0.9593823384845452	0.0	biological regulation
GO:0010033	16515	2958	3	1	3829	1	1	false	0.7725254635656792	0.9593823384845452	0.0	response to organic substance
GO:0015833	16515	1929	3	1	2495	1	2	false	0.7731462925850212	0.9593823384845452	0.0	peptide transport
GO:0016773	16515	1274	3	1	1632	1	1	false	0.78063725490163	0.9593823384845452	0.0	phosphotransferase activity, alcohol group as acceptor
GO:0007154	16515	5113	3	1	12841	3	1	false	0.7820596415246779	0.9593823384845452	0.0	cell communication
GO:0043130	16515	74	3	1	94	1	1	false	0.7872340425532115	0.9593823384845452	7.401151014516041E-21	ubiquitin binding
GO:0009987	16515	12841	3	3	13878	3	1	false	0.7921516040267216	0.9593823384845452	0.0	cellular process
GO:0044238	16515	8708	3	3	9406	3	1	false	0.7934676642863485	0.9593823384845452	0.0	primary metabolic process
GO:0034613	16515	2012	3	1	2533	1	2	false	0.7943150414545266	0.9593823384845452	0.0	cellular protein localization
GO:0031323	16515	4758	3	1	11275	3	3	false	0.8069325197174639	0.9593823384845452	0.0	regulation of cellular metabolic process
GO:0044260	16515	6589	3	2	9167	3	2	false	0.8072478355527294	0.9593823384845452	0.0	cellular macromolecule metabolic process
GO:0051179	16515	5875	3	1	13878	3	1	false	0.808261700330652	0.9593823384845452	0.0	localization
GO:0043227	16515	7507	3	1	9283	1	1	false	0.808682537973074	0.9593823384845452	0.0	membrane-bounded organelle
GO:0043231	16515	7335	3	1	9029	1	2	false	0.812382323626683	0.9593823384845452	0.0	intracellular membrane-bounded organelle
GO:0019222	16515	5105	3	1	11880	3	2	false	0.8145632003143042	0.9593823384845452	0.0	regulation of metabolic process
GO:0051234	16515	4792	3	1	5875	1	1	false	0.8156595744665065	0.9593823384845452	0.0	establishment of localization
GO:0009889	16515	2875	3	1	6647	3	2	false	0.817321025186757	0.9593823384845452	0.0	regulation of biosynthetic process
GO:0016772	16515	1632	3	1	2841	2	1	false	0.8189895444476527	0.9593823384845452	0.0	transferase activity, transferring phosphorus-containing groups
GO:0031326	16515	2783	3	1	6367	3	3	false	0.8217044522187733	0.9593823384845452	0.0	regulation of cellular biosynthetic process
GO:0060255	16515	4602	3	1	7947	2	2	false	0.8228624567333991	0.9593823384845452	0.0	regulation of macromolecule metabolic process
GO:0051716	16515	5952	3	1	13037	3	2	false	0.8395267692835545	0.9593823384845452	0.0	cellular response to stimulus
GO:0043229	16515	9004	3	1	10673	1	2	false	0.8436240981907518	0.9593823384845452	0.0	intracellular organelle
GO:0043226	16515	9283	3	1	10934	1	1	false	0.849003109566795	0.9593823384845452	0.0	organelle
GO:0039535	16515	18	3	1	21	1	2	false	0.8571428571428551	0.9593823384845452	7.518796992481195E-4	regulation of RIG-I signaling pathway
GO:0048731	16515	4127	3	1	4812	1	2	false	0.8576475477984249	0.9593823384845452	0.0	system development
GO:0019941	16515	592	3	1	690	1	2	false	0.8579710144924482	0.9593823384845452	8.138613953273877E-122	modification-dependent protein catabolic process
GO:0071840	16515	6683	3	1	13878	3	1	false	0.8606764507703596	0.9593823384845452	0.0	cellular component organization or biogenesis
GO:0008150	16515	13878	3	3	14589	3	1	false	0.8607945342954457	0.9593823384845452	0.0	biological_process
GO:2000112	16515	2359	3	1	3737	2	3	false	0.8640894429714974	0.9593823384845452	0.0	regulation of cellular macromolecule biosynthetic process
GO:0005886	16515	5537	3	1	6400	1	2	false	0.8651562500031486	0.9593823384845452	0.0	plasma membrane
GO:0006139	16515	4384	3	1	8848	3	5	false	0.8716214215197442	0.9593823384845452	0.0	nucleobase-containing compound metabolic process
GO:0071704	16515	8995	3	3	9406	3	1	false	0.874545178066278	0.9593823384845452	0.0	organic substance metabolic process
GO:0016043	16515	6509	3	1	12854	3	2	false	0.8797525176564943	0.9593823384845452	0.0	cellular component organization
GO:0046483	16515	4528	3	1	8863	3	1	false	0.8830308143602525	0.9593823384845452	0.0	heterocycle metabolic process
GO:0080090	16515	4581	3	1	8908	3	2	false	0.8854315148897298	0.9593823384845452	0.0	regulation of primary metabolic process
GO:0006725	16515	4570	3	1	8863	3	1	false	0.8863985473680458	0.9593823384845452	0.0	cellular aromatic compound metabolic process
GO:0005622	16515	10525	3	1	11845	1	1	false	0.8885605740914505	0.9593823384845452	0.0	intracellular
GO:0050896	16515	7281	3	1	13878	3	1	false	0.8926121448533996	0.9593823384845452	0.0	response to stimulus
GO:0042886	16515	1950	3	1	2183	1	1	false	0.8932661475035535	0.9593823384845452	3.676E-321	amide transport
GO:1901360	16515	4777	3	1	8995	3	1	false	0.8969252869804196	0.9593823384845452	0.0	organic cyclic compound metabolic process
GO:0018130	16515	3081	3	1	5741	3	2	false	0.9005924691709459	0.9593823384845452	0.0	heterocycle biosynthetic process
GO:0019438	16515	3096	3	1	5759	3	2	false	0.901188128791794	0.9593823384845452	0.0	aromatic compound biosynthetic process
GO:0008104	16515	2531	3	1	2808	1	1	false	0.9013532763532341	0.9593823384845452	0.0	protein localization
GO:0007275	16515	4343	3	1	6284	2	2	false	0.904627310640097	0.9593823384845452	0.0	multicellular organism development
GO:0036211	16515	3764	3	1	5415	2	2	false	0.9070789079692957	0.9593823384845452	0.0	protein modification process
GO:1901362	16515	3230	3	1	5889	3	2	false	0.9080055818490043	0.9593823384845452	0.0	organic cyclic compound biosynthetic process
GO:0034641	16515	5039	3	1	9147	3	2	false	0.909451659158212	0.9593823384845452	0.0	cellular nitrogen compound metabolic process
GO:0048856	16515	4812	3	1	5265	1	1	false	0.9139601139625344	0.9603721509996943	0.0	anatomical structure development
GO:0110165	16515	10934	3	1	11845	1	1	false	0.9230899113551975	0.9661913858153623	0.0	cellular anatomical entity
GO:0043170	16515	7606	3	2	8995	3	1	false	0.9358586414192498	0.9757595912472024	0.0	macromolecule metabolic process
GO:0015031	16515	1899	3	1	2008	1	2	false	0.945717131473267	0.9796192179913046	2.850273740397961E-183	protein transport
GO:0031625	16515	285	3	1	301	1	1	false	0.9468438538205918	0.9796192179913046	6.914283224319179E-27	ubiquitin protein ligase binding
GO:0044271	16515	3707	3	1	5830	3	2	false	0.951754824657329	0.9809273863326494	0.0	cellular nitrogen compound biosynthetic process
GO:0006464	16515	3764	3	1	4687	2	2	false	0.9612532407508005	0.9863397505728618	0.0	cellular protein modification process
GO:0006807	16515	8339	3	2	9406	3	1	false	0.9643396074374075	0.9863397505728618	0.0	nitrogen compound metabolic process
GO:0043009	16515	571	3	1	587	1	1	false	0.9727427597954765	0.9911659181249364	1.2941493882636457E-31	chordate embryonic development
GO:0006810	16515	4702	3	1	4792	1	1	false	0.9812186978288634	0.9940179461596822	1.9528703698435357E-193	transport
GO:0005488	16515	9221	3	1	11969	3	1	false	0.9879076368154629	0.9940179461596822	0.0	binding
GO:0006511	16515	587	3	1	592	1	1	false	0.9915540540541602	0.9940179461596822	1.6785235000588023E-12	ubiquitin-dependent protein catabolic process
GO:0005575	16515	11845	3	1	14589	3	1	false	0.9933520138890299	0.9940179461596822	0.0	cellular_component
GO:0006796	16515	2991	3	1	3009	1	1	false	0.9940179461596822	0.9940179461596822	1.6476590431454356E-47	phosphate-containing compound metabolic process
GO:0000000	16515	14589	3	3	0	0	0	true	1.0	1.0	1.0	Gene Ontology
