## Supplementary File S3 for "PIGNON: A protein-protein interaction-guided functional enrichment analysis for quantitative proteomics": table-mcl2_cluster1180-Parent-Child-Union-Benjamini-Hochberg.txt

ID	Pop.total	Pop.term	Study.total	Study.term	Pop.family	Study.family	nparents	is.trivial	p	p.adjusted	p.min	name
GO:0051560	16515	24	3	2	1434	2	2	false	2.686233346086057E-4	0.06312648363302234	1.3169657496207701E-52	mitochondrial calcium ion homeostasis
GO:0036444	16515	10	3	2	283	2	4	false	0.0011277347567851697	0.13250883392225743	1.2934273225651043E-18	calcium import into the mitochondrion
GO:0035473	16515	5	3	1	2163	1	1	false	0.0023116042533535435	0.13269019450756253	2.546290071371585E-15	lipase binding
GO:1990542	16515	78	3	2	1518	2	2	false	0.002608122438451471	0.13269019450756253	6.151291021307854E-133	mitochondrial transmembrane transport
GO:0036501	16515	8	3	1	8494	3	2	false	0.0028231956278204793	0.13269019450756253	1.492981820207188E-27	UFD1-NPL4 complex
GO:0034389	16515	23	3	1	4814	1	1	false	0.004777731616131392	0.17907308486620294	5.466564311744119E-63	lipid droplet organization
GO:0006851	16515	23	3	2	289	2	1	false	0.006079392541330219	0.17907308486620294	1.5933420744496483E-34	mitochondrial calcium ion transmembrane transport
GO:0098573	16515	74	3	2	927	2	2	false	0.006293088785909722	0.17907308486620294	1.802561914876669E-111	intrinsic component of mitochondrial membrane
GO:0006839	16515	229	3	2	4702	3	1	false	0.006858118143812027	0.17907308486620294	0.0	mitochondrial transport
GO:0034098	16515	8	3	1	2072	2	4	false	0.007708957491670364	0.18116050105425355	1.2030355280697572E-22	VCP-NPL4-UFD1 AAA ATPase complex
GO:0031304	16515	45	3	2	468	2	2	false	0.009059463020919185	0.19354307362872802	7.345733894925604E-64	intrinsic component of mitochondrial inner membrane
GO:0019725	16515	841	3	2	12869	3	3	false	0.012241626029896712	0.23973184308547726	0.0	cellular homeostasis
GO:1903513	16515	26	3	1	1873	1	1	false	0.013881473571802689	0.2509343299518178	3.9385761039279613E-59	endoplasmic reticulum to cytosol transport
GO:0032182	16515	94	3	1	5904	1	1	false	0.01592140921405066	0.2516107465387347	7.444883151756296E-209	ubiquitin-like protein binding
GO:0005811	16515	75	3	1	4526	1	1	false	0.016570923552854354	0.2516107465387347	3.046281977573609E-165	lipid droplet
GO:0098772	16515	1567	3	2	11969	2	2	false	0.01713094444519045	0.2516107465387347	0.0	molecular function regulator
GO:0031224	16515	908	3	2	10934	3	2	false	0.01952596825377614	0.25810229079385016	0.0	intrinsic component of membrane
GO:0032527	16515	43	3	1	6483	3	2	false	0.01976953716718852	0.25810229079385016	8.61791286001097E-112	protein exit from endoplasmic reticulum
GO:0005775	16515	163	3	1	6667	1	2	false	0.024448777561193374	0.29316367265468196	0.0	vacuolar lumen
GO:0031300	16515	343	3	2	3573	3	2	false	0.025818448446946928	0.29316367265468196	0.0	intrinsic component of organelle membrane
GO:0055102	16515	16	3	1	560	1	2	false	0.02857142857143412	0.29316367265468196	2.7768022573369952E-31	lipase inhibitor activity
GO:0031975	16515	1126	3	2	10934	3	1	false	0.029611175903953506	0.29316367265468196	0.0	envelope
GO:0070509	16515	67	3	2	385	2	1	false	0.029910714285711966	0.29316367265468196	9.719089354695327E-77	calcium ion import
GO:1990246	16515	5	3	1	167	1	2	false	0.029940119760478157	0.29316367265468196	9.813892358185809E-10	uniplex complex
GO:0098796	16515	1005	3	2	8532	3	2	false	0.03832811146375541	0.34642986132708387	0.0	membrane protein complex
GO:0031090	16515	3159	3	3	9284	3	2	false	0.03937053234941248	0.34642986132708387	0.0	organelle membrane
GO:0035966	16515	197	3	1	4840	1	2	false	0.04070247933870015	0.34642986132708387	0.0	response to topologically incorrect protein
GO:0005623	16515	1465	3	2	11845	3	1	false	0.04208633156610349	0.34642986132708387	0.0	cell
GO:0031967	16515	1126	3	2	9029	3	3	false	0.04275091905738482	0.34642986132708387	0.0	organelle envelope
GO:0005739	16515	1076	3	2	8452	3	2	false	0.044465364730736374	0.3483120237241016	0.0	mitochondrion
GO:0032592	16515	73	3	2	318	2	2	false	0.05213975358609223	0.3952529707332798	7.431659902502291E-74	integral component of mitochondrial membrane
GO:0019855	16515	11	3	1	203	1	3	false	0.054187192118228304	0.3975060992127238	2.179957581964303E-18	calcium channel inhibitor activity
GO:0060205	16515	311	3	1	5414	1	3	false	0.057443664573323054	0.3975060992127238	0.0	cytoplasmic vesicle lumen
GO:0031983	16515	312	3	1	5425	1	2	false	0.05751152073716004	0.3975060992127238	0.0	vesicle lumen
GO:0019866	16515	497	3	2	3303	3	2	false	0.06102823428466576	0.4097610016256129	0.0	organelle inner membrane
GO:0016248	16515	36	3	1	540	1	2	false	0.06666666666666758	0.4351851851851911	5.278611958243454E-57	channel inhibitor activity
GO:0036503	16515	97	3	1	1393	1	3	false	0.06963388370417435	0.44226926136435063	3.2078409445405612E-152	ERAD pathway
GO:0051179	16515	5875	3	3	13878	3	1	false	0.0758429210645628	0.4690285907940067	0.0	localization
GO:1990351	16515	256	3	1	4639	2	1	false	0.10733454788886407	0.6467594552277707	0.0	transporter complex
GO:0031966	16515	666	3	2	3192	3	2	false	0.112343542624774	0.6529948360062674	0.0	mitochondrial membrane
GO:0043086	16515	749	3	1	6503	1	3	false	0.11517761033374983	0.6529948360062674	0.0	negative regulation of catalytic activity
GO:0070588	16515	289	3	2	845	2	2	false	0.11670546005218395	0.6529948360062674	6.396420433223522E-235	calcium ion transmembrane transport
GO:0098798	16515	238	3	1	5345	3	2	false	0.12774577539523482	0.6904071600135859	0.0	mitochondrial protein complex
GO:0044389	16515	301	3	1	2163	1	1	false	0.13915857605189538	0.6904071600135859	0.0	ubiquitin-like protein ligase binding
GO:0005737	16515	6076	3	3	11683	3	2	false	0.14063299716086664	0.6904071600135859	0.0	cytoplasm
GO:0016247	16515	115	3	1	1567	2	1	false	0.14143481333149083	0.6904071600135859	7.8680178024374E-178	channel regulator activity
GO:0034976	16515	281	3	1	1926	1	1	false	0.1458982346832778	0.6904071600135859	0.0	response to endoplasmic reticulum stress
GO:0044257	16515	735	3	1	4887	1	3	false	0.15039901780179296	0.6904071600135859	0.0	cellular protein catabolic process
GO:0044265	16515	1103	3	1	7226	1	3	false	0.15264323277102665	0.6904071600135859	0.0	cellular macromolecule catabolic process
GO:0030163	16515	878	3	1	5628	1	3	false	0.1560056858560835	0.6904071600135859	0.0	protein catabolic process
GO:0065009	16515	3314	3	2	13061	3	2	false	0.16044841450059025	0.6904071600135859	0.0	regulation of molecular function
GO:0072511	16515	427	3	2	1064	2	1	false	0.1608283408427385	0.6904071600135859	2.3261580343959E-310	divalent inorganic cation transport
GO:0009057	16515	1319	3	1	8030	1	2	false	0.16425902864220246	0.6904071600135859	0.0	macromolecule catabolic process
GO:0044092	16515	1033	3	1	11969	2	2	false	0.16517039562560076	0.6904071600135859	0.0	negative regulation of molecular function
GO:0031301	16515	317	3	2	775	2	2	false	0.16699508210387937	0.6904071600135859	6.900865278479719E-227	integral component of organelle membrane
GO:0099106	16515	94	3	1	540	1	2	false	0.17407407407407277	0.6904071600135859	8.496860083238045E-108	ion channel regulator activity
GO:0005215	16515	1093	3	1	11969	2	1	false	0.1743062123947276	0.6904071600135859	0.0	transporter activity
GO:0060401	16515	162	3	2	385	2	1	false	0.17642045454546051	0.6904071600135859	3.950000535518077E-113	cytosolic calcium ion transport
GO:1901565	16515	1167	3	1	6503	1	2	false	0.17945563586046986	0.6904071600135859	0.0	organonitrogen compound catabolic process
GO:0005783	16515	543	3	1	8452	3	3	false	0.1806382690855475	0.6904071600135859	0.0	endoplasmic reticulum
GO:0000323	16515	673	3	1	3678	1	1	false	0.18297988037004675	0.6904071600135859	0.0	lytic vacuole
GO:0030433	16515	77	3	1	420	1	2	false	0.18333333333329774	0.6904071600135859	2.510811531711118E-86	ubiquitin-dependent ERAD pathway
GO:0140029	16515	848	3	1	12841	3	2	false	0.18533363143137765	0.6904071600135859	0.0	exocytic process
GO:0048284	16515	909	3	1	4814	1	1	false	0.18882426256798787	0.6904071600135859	0.0	organelle fusion
GO:0042582	16515	148	3	1	775	1	2	false	0.19096774193550223	0.6904071600135859	2.0659595098779544E-163	azurophil granule
GO:0016020	16515	6329	3	3	10934	3	1	false	0.19390158536551774	0.6904071600135859	0.0	membrane
GO:0035578	16515	86	3	1	436	1	3	false	0.19724770642199516	0.6918389702861024	1.9662745947509626E-93	azurophil granule lumen
GO:0055085	16515	1399	3	2	4702	3	1	false	0.21284484346937108	0.7028749576132448	0.0	transmembrane transport
GO:1901575	16515	1956	3	1	9133	1	2	false	0.21416840030540835	0.7028749576132448	0.0	organic substance catabolic process
GO:0006811	16515	1419	3	2	4702	3	1	false	0.21820145353707543	0.7028749576132448	0.0	ion transport
GO:0005766	16515	148	3	1	673	1	1	false	0.219910846953933	0.7028749576132448	2.8759580689772516E-153	primary lysosome
GO:0005740	16515	703	3	2	1492	2	2	false	0.2218431230814869	0.7028749576132448	0.0	mitochondrial envelope
GO:0006955	16515	1668	3	1	7504	1	2	false	0.2222814498935122	0.7028749576132448	0.0	immune response
GO:0030141	16515	775	3	1	3456	1	2	false	0.2242476851854247	0.7028749576132448	0.0	secretory granule
GO:0042592	16515	1707	3	2	3583	2	1	false	0.2269029583680455	0.7028749576132448	0.0	homeostatic process
GO:0030970	16515	26	3	1	114	1	3	false	0.22807017543860142	0.7028749576132448	2.940900692255123E-26	retrograde protein transport, ER to cytosol
GO:0044248	16515	2055	3	1	8923	1	2	false	0.23030370951582915	0.7028749576132448	0.0	cellular catabolic process
GO:0004857	16515	323	3	1	1298	1	2	false	0.24884437596302209	0.7414386971058126	2.056087727E-315	enzyme inhibitor activity
GO:0009056	16515	2357	3	1	9406	1	1	false	0.25058473314938123	0.7414386971058126	0.0	catabolic process
GO:0098800	16515	123	3	1	1332	3	3	false	0.25240466284453195	0.7414386971058126	1.9742379568254538E-177	inner mitochondrial membrane protein complex
GO:0016298	16515	257	3	1	1001	1	1	false	0.2567432567432758	0.7448724115391335	8.0973781445738E-247	lipase activity
GO:1901698	16515	1008	3	1	3829	1	1	false	0.26325411334523957	0.7544477638552597	0.0	response to nitrogen compound
GO:0001775	16515	1263	3	1	12841	3	1	false	0.26701847533669537	0.7560161651099206	0.0	cell activation
GO:0140352	16515	1405	3	1	13247	3	2	false	0.285650260667462	0.7869368289950321	0.0	export from cell
GO:0034704	16515	49	3	1	168	1	1	false	0.29166666666666835	0.7869368289950321	1.3423664847715094E-43	calcium channel complex
GO:0070838	16515	422	3	2	779	2	2	false	0.293141625774359	0.7869368289950321	1.6564569306744497E-232	divalent metal ion transport
GO:0033554	16515	1926	3	1	6548	1	2	false	0.294135613927245	0.7869368289950321	0.0	cellular response to stress
GO:0016788	16515	1001	3	1	3358	1	1	false	0.29809410363316363	0.7869368289950321	0.0	hydrolase activity, acting on ester bonds
GO:0061024	16515	1951	3	1	6509	1	1	false	0.2997388231671678	0.7869368289950321	0.0	membrane organization
GO:0016050	16515	1460	3	1	4814	1	1	false	0.3032820938934419	0.7869368289950321	0.0	vesicle organization
GO:0002263	16515	642	3	1	2060	1	3	false	0.311650485436776	0.7869368289950321	0.0	cell activation involved in immune response
GO:0006508	16515	1639	3	1	5250	1	1	false	0.3121904761908783	0.7869368289950321	0.0	proteolysis
GO:0010243	16515	931	3	1	2967	1	2	false	0.31378496798126876	0.7869368289950321	0.0	response to organonitrogen compound
GO:0065008	16515	3583	3	2	9584	3	1	false	0.3147747315980129	0.7869368289950321	0.0	regulation of biological quality
GO:0065007	16515	9584	3	3	13878	3	1	false	0.32931968937529044	0.8099232670053129	0.0	biological regulation
GO:0006887	16515	848	3	1	2563	1	3	false	0.3308622707766385	0.8099232670053129	0.0	exocytosis
GO:0032991	16515	4639	3	2	11845	3	1	false	0.3399945428697429	0.8236981193236039	0.0	protein-containing complex
GO:0019899	16515	2163	3	1	5904	1	1	false	0.3663617886166677	0.8532431298854488	0.0	enzyme binding
GO:0008200	16515	35	3	1	95	1	2	false	0.3684210526315686	0.8532431298854488	8.323540185513176E-27	ion channel inhibitor activity
GO:0048878	16515	1045	3	2	1707	2	1	false	0.3746314568451872	0.8532431298854488	0.0	chemical homeostasis
GO:0031305	16515	45	3	2	73	2	2	false	0.37671232876712374	0.8532431298854488	8.158943815315171E-21	integral component of mitochondrial inner membrane
GO:0034220	16515	1054	3	2	1710	2	2	false	0.3797788796151277	0.8532431298854488	0.0	ion transmembrane transport
GO:0005262	16515	165	3	1	432	1	2	false	0.38194444444436104	0.8532431298854488	4.345059532064114E-124	calcium channel activity
GO:0043299	16515	502	3	1	1308	1	2	false	0.38379204892976326	0.8532431298854488	0.0	leukocyte degranulation
GO:0055082	16515	717	3	2	1156	2	2	false	0.3844964723857514	0.8532431298854488	0.0	cellular chemical homeostasis
GO:0005743	16515	445	3	2	717	2	2	false	0.3848671139057769	0.8532431298854488	6.740170651128787E-206	mitochondrial inner membrane
GO:0042175	16515	976	3	1	6329	3	2	false	0.3950090216353095	0.8625291958624309	0.0	nuclear outer membrane-endoplasmic reticulum membrane network
GO:0034774	16515	308	3	1	777	1	2	false	0.3963963963963512	0.8625291958624309	8.520039418807577E-226	secretory granule lumen
GO:0051603	16515	680	3	1	1685	1	2	false	0.40356083086041356	0.8636363636363796	0.0	proteolysis involved in cellular protein catabolic process
GO:0005246	16515	38	3	1	94	1	1	false	0.4042553191489437	0.8636363636363796	3.4198999125751196E-27	calcium channel regulator activity
GO:0006906	16515	890	3	1	2170	1	3	false	0.4101382488476744	0.8683107070198512	0.0	vesicle fusion
GO:0046907	16515	1873	3	1	11294	3	3	false	0.4196035833300401	0.8804182328799949	0.0	intracellular transport
GO:0002252	16515	1079	3	1	2527	1	1	false	0.42698852394095627	0.8879849834170329	0.0	immune effector process
GO:0045321	16515	1132	3	1	2605	1	2	false	0.43454894433802654	0.895780718591546	0.0	leukocyte activation
GO:0002376	16515	2527	3	1	13878	3	1	false	0.45285703621140705	0.9215141432472322	0.0	immune system process
GO:0099503	16515	920	3	1	2016	1	1	false	0.45634920634892834	0.9215141432472322	0.0	secretory vesicle
GO:1902495	16515	248	3	1	1317	3	3	false	0.4655021528956482	0.9215141432472322	7.20911802188476E-276	transmembrane transporter complex
GO:0098655	16515	854	3	2	1249	2	2	false	0.46733668986442395	0.9215141432472322	0.0	cation transmembrane transport
GO:0072507	16515	447	3	2	652	2	2	false	0.4696926860987385	0.9215141432472322	1.5162498349701476E-175	divalent inorganic cation homeostasis
GO:0050801	16515	717	3	2	1045	2	1	false	0.4705604135730547	0.9215141432472322	1.6318728044228007E-281	ion homeostasis
GO:0006886	16515	1362	3	1	2870	1	3	false	0.47456445993091895	0.9216747775517847	0.0	intracellular protein transport
GO:0006950	16515	3575	3	1	7281	1	1	false	0.4910039829684965	0.9263540760935128	0.0	response to stress
GO:0061025	16515	959	3	1	1951	1	1	false	0.49154279856490213	0.9263540760935128	0.0	membrane fusion
GO:0006873	16515	590	3	2	834	2	2	false	0.5002144742790005	0.9263540760935128	3.900428870011724E-218	cellular ion homeostasis
GO:0055074	16515	410	3	2	571	2	2	false	0.5152241374014953	0.9263540760935128	8.549799163110391E-147	calcium ion homeostasis
GO:0010498	16515	456	3	1	878	1	2	false	0.519362186788245	0.9263540760935128	3.558302174652053E-263	proteasomal protein catabolic process
GO:0050790	16515	2225	3	1	7147	2	2	false	0.5257490817661421	0.9263540760935128	0.0	regulation of catalytic activity
GO:0042221	16515	3829	3	1	7281	1	1	false	0.5258893009187912	0.9263540760935128	0.0	response to chemical
GO:0016787	16515	3358	3	1	6357	1	1	false	0.5282365895857171	0.9263540760935128	0.0	hydrolase activity
GO:0043227	16515	7507	3	3	9283	3	1	false	0.5288116146810081	0.9263540760935128	0.0	membrane-bounded organelle
GO:0097708	16515	2016	3	1	9006	3	2	false	0.5324867042445691	0.9263540760935128	0.0	intracellular vesicle
GO:0002274	16515	604	3	1	1132	1	1	false	0.5335689045936902	0.9263540760935128	0.0	myeloid leukocyte activation
GO:0072503	16515	432	3	2	591	2	2	false	0.5339757377614255	0.9263540760935128	9.438586831544698E-149	cellular divalent inorganic cation homeostasis
GO:0005575	16515	11845	3	3	14589	3	1	false	0.5351899274240102	0.9263540760935128	0.0	cellular_component
GO:0030001	16515	779	3	2	1064	2	1	false	0.535848676253499	0.9263540760935128	1.0752815419801313E-267	metal ion transport
GO:0043231	16515	7335	3	3	9029	3	2	false	0.5361027844626287	0.9263540760935128	0.0	intracellular membrane-bounded organelle
GO:0051234	16515	4792	3	3	5875	3	1	false	0.542596114753176	0.9294151654904204	0.0	establishment of localization
GO:0043632	16515	602	3	1	1103	1	1	false	0.5457842248411829	0.9294151654904204	0.0	modification-dependent macromolecule catabolic process
GO:0022803	16515	540	3	1	969	1	1	false	0.5572755417954148	0.9372363137379998	4.5450251904428766E-288	passive transmembrane transporter activity
GO:0006812	16515	1064	3	2	1419	2	1	false	0.5621034698344453	0.9372363137379998	0.0	cation transport
GO:0002366	16515	641	3	1	1133	1	2	false	0.5657546337157006	0.9372363137379998	0.0	leukocyte activation involved in immune response
GO:0015085	16515	189	3	1	554	2	2	false	0.5663300278757275	0.9372363137379998	1.0732590432227741E-153	calcium ion transmembrane transporter activity
GO:0030234	16515	928	3	1	2684	2	2	false	0.572044661618522	0.9400733949675012	0.0	enzyme regulator activity
GO:0005216	16515	494	3	1	848	1	3	false	0.5825471698110974	0.9460866642767138	2.1133661329335257E-249	ion channel activity
GO:0019538	16515	5250	3	1	8935	1	3	false	0.5875769445978096	0.9460866642767138	0.0	protein metabolic process
GO:0006874	16515	401	3	2	520	2	3	false	0.5943382243960675	0.9460866642767138	8.128339723813053E-121	cellular calcium ion homeostasis
GO:0005261	16515	413	3	1	692	1	2	false	0.5968208092484127	0.9460866642767138	7.370649269435062E-202	cation channel activity
GO:0070727	16515	2015	3	1	3370	1	2	false	0.5979228486657159	0.9460866642767138	0.0	cellular macromolecule localization
GO:0043229	16515	9004	3	3	10673	3	2	false	0.600377349441901	0.9460866642767138	0.0	intracellular organelle
GO:0098660	16515	820	3	2	1054	2	1	false	0.6051022559566488	0.9460866642767138	1.5108267658204105E-241	inorganic ion transmembrane transport
GO:0031982	16515	2029	3	1	7507	3	1	false	0.6114897011743677	0.9460866642767138	0.0	vesicle
GO:0043226	16515	9283	3	3	10934	3	1	false	0.6119369062555766	0.9460866642767138	0.0	organelle
GO:0043161	16515	403	3	1	635	1	2	false	0.6346456692912988	0.9707434992445331	2.8386962439804797E-180	proteasome-mediated ubiquitin-dependent protein catabolic process
GO:0002443	16515	689	3	1	1079	1	1	false	0.6385542168672046	0.9707434992445331	1.0361788699599989E-305	leukocyte mediated immunity
GO:0005515	16515	5904	3	1	9221	1	1	false	0.6402776271612878	0.9707434992445331	0.0	protein binding
GO:0006875	16515	511	3	2	636	2	2	false	0.6452978755013543	0.9720833380949889	3.29941028818315E-136	cellular metal ion homeostasis
GO:0005789	16515	960	3	1	3161	3	2	false	0.6625520855623708	0.9731909328684784	0.0	endoplasmic reticulum membrane
GO:0044267	16515	4687	3	1	7022	1	2	false	0.6674736542281041	0.9731909328684784	0.0	cellular protein metabolic process
GO:0098662	16515	754	3	2	917	2	2	false	0.6759296738461341	0.9731909328684784	1.2439668276924448E-185	inorganic cation transmembrane transport
GO:0046903	16515	1477	3	1	4702	3	1	false	0.6774371677861909	0.9731909328684784	0.0	secretion
GO:0012505	16515	3456	3	1	10934	3	3	false	0.680136935697461	0.9731909328684784	0.0	endomembrane system
GO:0016021	16515	749	3	2	908	2	1	false	0.6802840365431063	0.9731909328684784	3.3519406952242996E-182	integral component of membrane
GO:1901564	16515	6170	3	1	9003	1	2	false	0.6853271131903249	0.9731909328684784	0.0	organonitrogen compound metabolic process
GO:0005622	16515	10525	3	3	11845	3	1	false	0.7015317340347604	0.9731909328684784	0.0	intracellular
GO:0031410	16515	2016	3	1	6076	3	2	false	0.7017240122566639	0.9731909328684784	0.0	cytoplasmic vesicle
GO:0002275	16515	511	3	1	720	1	2	false	0.7097222222221098	0.9731909328684784	1.3157014001705533E-187	myeloid cell activation involved in immune response
GO:0051561	16515	11	3	1	24	2	1	false	0.7173913043478262	0.9731909328684784	4.006179130691161E-7	positive regulation of mitochondrial calcium ion concentration
GO:0044260	16515	6589	3	1	9167	1	2	false	0.7187738627761757	0.9731909328684784	0.0	cellular macromolecule metabolic process
GO:0034703	16515	168	3	1	228	1	1	false	0.7368421052631177	0.9731909328684784	1.4269274253698234E-56	cation channel complex
GO:0031974	16515	3948	3	1	10934	3	1	false	0.7392158562699492	0.9731909328684784	0.0	membrane-enclosed lumen
GO:0006996	16515	4814	3	1	6509	1	1	false	0.7395913350707962	0.9731909328684784	0.0	organelle organization
GO:0002444	16515	519	3	1	689	1	1	false	0.7532656023224126	0.9731909328684784	1.8541720097934E-166	myeloid leukocyte mediated immunity
GO:0046873	16515	460	3	1	896	2	2	false	0.7634926177176782	0.9731909328684784	9.792974397097512E-269	metal ion transmembrane transporter activity
GO:0055065	16515	571	3	2	652	2	2	false	0.7668004862735963	0.9731909328684784	1.1535948196394761E-105	metal ion homeostasis
GO:0045184	16515	1978	3	1	5129	3	2	false	0.7682137951660415	0.9731909328684784	0.0	establishment of protein localization
GO:0010033	16515	2958	3	1	3829	1	1	false	0.7725254635656792	0.9731909328684784	0.0	response to organic substance
GO:0015833	16515	1929	3	1	2495	1	2	false	0.7731462925850212	0.9731909328684784	0.0	peptide transport
GO:0003824	16515	6357	3	1	11969	2	1	false	0.7801742904959434	0.9731909328684784	0.0	catalytic activity
GO:0110165	16515	10934	3	3	11845	3	1	false	0.786543683336195	0.9731909328684784	0.0	cellular anatomical entity
GO:0043130	16515	74	3	1	94	1	1	false	0.7872340425532115	0.9731909328684784	7.401151014516041E-21	ubiquitin binding
GO:0022890	16515	616	3	1	782	1	2	false	0.7877237851664177	0.9731909328684784	7.754286867836614E-175	inorganic cation transmembrane transporter activity
GO:0030003	16515	577	3	2	650	2	2	false	0.787844020386152	0.9731909328684784	1.3574272566703099E-98	cellular cation homeostasis
GO:0009987	16515	12841	3	3	13878	3	1	false	0.7921516040267216	0.9731909328684784	0.0	cellular process
GO:0015318	16515	768	3	1	969	1	1	false	0.7925696594426146	0.9731909328684784	4.492427514227734E-214	inorganic molecular entity transmembrane transporter activity
GO:0036230	16515	479	3	1	604	1	1	false	0.7930463576161212	0.9731909328684784	4.42232868641949E-133	granulocyte activation
GO:0034613	16515	2012	3	1	2533	1	2	false	0.7943150414545266	0.9731909328684784	0.0	cellular protein localization
GO:0055080	16515	640	3	2	717	2	1	false	0.7966153198849757	0.9731909328684784	1.3362150715858248E-105	cation homeostasis
GO:0043233	16515	3948	3	1	9283	3	2	false	0.8102270399990588	0.9731909328684784	0.0	organelle lumen
GO:0005773	16515	3678	3	1	8452	3	2	false	0.8198434796565401	0.9731909328684784	0.0	vacuole
GO:0070013	16515	3948	3	1	9004	3	2	false	0.8229884040575683	0.9731909328684784	0.0	intracellular organelle lumen
GO:0098771	16515	651	3	2	717	2	1	false	0.8242560949956604	0.9731909328684784	4.095764458482241E-95	inorganic ion homeostasis
GO:0006816	16515	385	3	2	422	2	1	false	0.8321419324334046	0.9731909328684784	5.107891220533675E-54	calcium ion transport
GO:0016192	16515	2128	3	1	4702	3	1	false	0.836035979436568	0.9731909328684784	0.0	vesicle-mediated transport
GO:0051716	16515	5952	3	1	13037	3	2	false	0.8395267692835545	0.9731909328684784	0.0	cellular response to stimulus
GO:0043170	16515	7606	3	1	8995	1	1	false	0.8455808782695051	0.9731909328684784	0.0	macromolecule metabolic process
GO:0071705	16515	2183	3	1	4702	3	1	false	0.8463274227520818	0.9731909328684784	0.0	nitrogen compound transport
GO:0051641	16515	2730	3	1	5875	3	1	false	0.846663426488957	0.9731909328684784	0.0	cellular localization
GO:0033036	16515	2808	3	1	5875	3	1	false	0.8577950901420885	0.9731909328684784	0.0	macromolecule localization
GO:0019941	16515	592	3	1	690	1	2	false	0.8579710144924482	0.9731909328684784	8.138613953273877E-122	modification-dependent protein catabolic process
GO:0071840	16515	6683	3	1	13878	3	1	false	0.8606764507703596	0.9731909328684784	0.0	cellular component organization or biogenesis
GO:0008150	16515	13878	3	3	14589	3	1	false	0.8607945342954457	0.9731909328684784	0.0	biological_process
GO:0043228	16515	4536	3	1	9283	3	1	false	0.8663224445147041	0.9731909328684784	0.0	non-membrane-bounded organelle
GO:0022857	16515	969	3	1	1516	2	2	false	0.8699626427026761	0.9731909328684784	0.0	transmembrane transporter activity
GO:0008324	16515	645	3	1	1009	2	2	false	0.8700858936242011	0.9731909328684784	1.156984187614412E-285	cation transmembrane transporter activity
GO:0043232	16515	4526	3	1	9010	3	2	false	0.8767813519064571	0.9731909328684784	0.0	intracellular non-membrane-bounded organelle
GO:0045055	16515	744	3	1	848	1	1	false	0.877358490565866	0.9731909328684784	2.0969965795055626E-136	regulated exocytosis
GO:0016043	16515	6509	3	1	12854	3	2	false	0.8797525176564943	0.9731909328684784	0.0	cellular component organization
GO:0071944	16515	5612	3	1	10934	3	1	false	0.8847179420271659	0.9731909328684784	0.0	cell periphery
GO:0006807	16515	8339	3	1	9406	1	1	false	0.8865617690907434	0.9731909328684784	0.0	nitrogen compound metabolic process
GO:0015075	16515	807	3	1	1202	2	2	false	0.892193277648538	0.9731909328684784	0.0	ion transmembrane transporter activity
GO:0002283	16515	465	3	1	521	1	2	false	0.8925143953935475	0.9731909328684784	1.0986135721444786E-76	neutrophil activation involved in immune response
GO:0050896	16515	7281	3	1	13878	3	1	false	0.8926121448533996	0.9731909328684784	0.0	response to stimulus
GO:0042886	16515	1950	3	1	2183	1	1	false	0.8932661475035535	0.9731909328684784	3.676E-321	amide transport
GO:0071702	16515	2495	3	1	4702	3	1	false	0.8966654146407029	0.9731909328684784	0.0	organic substance transport
GO:0008104	16515	2531	3	1	2808	1	1	false	0.9013532763532341	0.9731909328684784	0.0	protein localization
GO:0032940	16515	1368	3	1	1513	1	2	false	0.9041639127564974	0.9731909328684784	8.433213512315943E-207	secretion by cell
GO:0043312	16515	464	3	1	513	1	3	false	0.9044834307991875	0.9731909328684784	1.0396254784149285E-69	neutrophil degranulation
GO:0006986	16515	179	3	1	197	1	1	false	0.9086294416243469	0.9731909328684784	7.140022202382867E-26	response to unfolded protein
GO:0090174	16515	890	3	1	977	1	2	false	0.9109518935511326	0.9731909328684784	8.266259420119767E-127	organelle membrane fusion
GO:0003674	16515	11969	3	2	14589	3	1	false	0.9148485249957446	0.9731909328684784	0.0	molecular_function
GO:0002446	16515	475	3	1	519	1	1	false	0.9152215799612768	0.9731909328684784	5.914689965897923E-65	neutrophil mediated immunity
GO:0034702	16515	228	3	1	248	1	1	false	0.9193548387097966	0.9731909328684784	6.900759791040244E-30	ion channel complex
GO:0044238	16515	8708	3	1	9406	1	1	false	0.9257920476364541	0.9756104537872947	0.0	primary metabolic process
GO:0006810	16515	4702	3	3	4792	3	1	false	0.9446963562444106	0.9806868654922897	1.9528703698435357E-193	transport
GO:0015031	16515	1899	3	1	2008	1	2	false	0.945717131473267	0.9806868654922897	2.850273740397961E-183	protein transport
GO:0031625	16515	285	3	1	301	1	1	false	0.9468438538205918	0.9806868654922897	6.914283224319179E-27	ubiquitin protein ligase binding
GO:0005488	16515	9221	3	1	11969	2	1	false	0.9473017807095734	0.9806868654922897	0.0	binding
GO:0099500	16515	848	3	1	890	1	2	false	0.9528089887645222	0.981360499243549	5.0133519213091185E-73	vesicle fusion to plasma membrane
GO:0071704	16515	8995	3	1	9406	1	1	false	0.9563044864969051	0.981360499243549	0.0	organic substance metabolic process
GO:0008152	16515	9406	3	1	13878	3	1	false	0.9665553061074156	0.983585596230143	0.0	metabolic process
GO:0044237	16515	8863	3	1	13059	3	2	false	0.9668437137411192	0.983585596230143	0.0	cellular metabolic process
GO:0006511	16515	587	3	1	592	1	1	false	0.9915540540541602	0.9981481481479771	1.6785235000588023E-12	ubiquitin-dependent protein catabolic process
GO:0042119	16515	475	3	1	479	1	1	false	0.9916492693109207	0.9981481481479771	4.616602686116495E-10	neutrophil activation
GO:0005886	16515	5537	3	1	6400	3	2	false	0.9975555289796919	0.9981481481479771	0.0	plasma membrane
GO:0015267	16515	539	3	1	540	1	1	false	0.9981481481479771	0.9981481481479771	0.0018518518518518792	channel activity
GO:0000000	16515	14589	3	3	0	0	0	true	1.0	1.0	1.0	Gene Ontology
GO:0005764	16515	673	3	1	673	1	1	true	1.0	1.0	1.0	lysosome
