## Supplementary File S4 for "PIGNON: A protein-protein interaction-guided functional enrichment analysis for quantitative proteomics": table-mcl2_cluster113-Parent-Child-Union-Benjamini-Hochberg.txt

ID	Pop.total	Pop.term	Study.total	Study.term	Pop.family	Study.family	nparents	is.trivial	p	p.adjusted	p.min	name
GO:0022610	16515	1260	18	15	13878	17	1	false	2.48180834078077E-14	8.09069519094531E-12	0.0	biological adhesion
GO:0098742	16515	225	18	15	745	15	1	false	1.134576504557298E-8	1.8493597024283958E-6	2.012188514448222E-197	cell-cell adhesion via plasma-membrane adhesion molecules
GO:0005509	16515	635	18	15	1729	15	1	false	2.683884237091821E-7	2.9164875376397787E-5	0.0	calcium ion binding
GO:0043167	16515	2941	18	15	9221	16	1	false	3.9413676284510437E-7	3.2122146171876E-5	0.0	ion binding
GO:0098609	16515	745	18	15	1255	15	1	false	3.7805418234411285E-4	0.02317649687428902	0.0	cell-cell adhesion
GO:0007156	16515	137	18	15	225	15	1	false	4.2656129216482857E-4	0.02317649687428902	7.383140797018059E-65	homophilic cell adhesion via plasma membrane adhesion molecules
GO:0043169	16515	1836	18	15	2941	15	1	false	8.342434914097541E-4	0.03885191117136855	0.0	cation binding
GO:0036342	16515	17	18	1	2361	1	1	false	0.0072003388394716135	0.2667698460880842	1.7120315158076762E-43	post-anal tail morphogenesis
GO:0060973	16515	14	18	1	1680	1	2	false	0.008333333333332603	0.2667698460880842	6.451578082843234E-35	cell migration involved in heart development
GO:0003188	16515	9	18	1	1000	1	2	false	0.00899999999999924	0.2667698460880842	3.76220209419242E-22	heart valve formation
GO:0034330	16515	618	18	2	6509	2	1	false	0.009001436524444559	0.2667698460880842	0.0	cell junction organization
GO:0003179	16515	48	18	1	2365	1	2	false	0.020295983086666934	0.5385607818673216	2.2832521360009402E-101	heart valve morphogenesis
GO:0003272	16515	23	18	1	993	1	2	false	0.02316213494461366	0.5385607818673216	3.9278790086283853E-47	endocardial cushion formation
GO:0010463	16515	39	18	1	1612	1	1	false	0.024193548387109628	0.5385607818673216	2.6521162500894274E-79	mesenchymal cell proliferation
GO:0007399	16515	1971	18	5	4127	5	1	false	0.02478040407364977	0.5385607818673216	0.0	nervous system development
GO:0048799	16515	22	18	1	3157	4	2	false	0.027597522745554052	0.5403816827458033	1.2548037859786481E-56	animal organ maturation
GO:0072028	16515	68	18	1	2379	1	3	false	0.028583438419523474	0.5403816827458033	1.6576096610211998E-133	nephron morphogenesis
GO:0035329	16515	37	18	1	2462	2	1	false	0.029837025427682393	0.5403816827458033	6.0137553846929264E-83	hippo signaling
GO:0003674	16515	11969	18	17	14589	17	1	false	0.034487591410502214	0.5711456429008088	0.0	molecular_function
GO:0005976	16515	98	18	1	7819	3	2	false	0.03713610391746692	0.5711456429008088	5.136318584998458E-228	polysaccharide metabolic process
GO:0044264	16515	87	18	1	6685	3	3	false	0.03854241863492612	0.5711456429008088	6.082594641764843E-201	cellular polysaccharide metabolic process
GO:0072132	16515	48	18	1	1244	1	3	false	0.03858520900321416	0.5711456429008088	8.738526137947737E-88	mesenchyme morphogenesis
GO:0043931	16515	15	18	1	366	1	2	false	0.04098360655737756	0.5711456429008088	6.173830559641297E-27	ossification involved in bone maturation
GO:0008038	16515	46	18	1	1094	1	2	false	0.04204753199269758	0.5711456429008088	2.3038979713763918E-82	neuron recognition
GO:0090102	16515	45	18	1	4812	5	2	false	0.04591044536701271	0.5986722075858458	2.902589307708618E-110	cochlea development
GO:0008037	16515	115	18	1	12841	6	1	false	0.0525553411091031	0.6493873485739042	1.5835454756116538E-284	cell recognition
GO:0061326	16515	86	18	1	1599	1	3	false	0.05378361475918838	0.6493873485739042	7.31522822973402E-145	renal tubule development
GO:0003170	16515	58	18	1	4812	5	2	false	0.05885448775240431	0.6852343931172787	8.83223674655397E-136	heart valve development
GO:0030054	16515	1821	18	3	10934	6	1	false	0.06211666365202856	0.6982769776055624	0.0	cell junction
GO:0003197	16515	44	18	1	652	1	2	false	0.06748466257668646	0.709619016237275	1.7471586411022932E-69	endocardial cushion development
GO:0001892	16515	87	18	1	1256	1	4	false	0.06926751592353562	0.709619016237275	1.0865045966318542E-136	embryonic placenta development
GO:0070085	16515	224	18	1	9406	3	1	false	0.06976310115571147	0.709619016237275	0.0	glycosylation
GO:0005488	16515	9221	18	16	11969	17	1	false	0.07183259980315974	0.709619016237275	0.0	binding
GO:0016757	16515	214	18	1	2841	1	1	false	0.0753255895812002	0.7124275934704538	0.0	transferase activity, transferring glycosyl groups
GO:0072137	16515	3	18	1	39	1	1	false	0.07692307692307658	0.7124275934704538	1.0942116205274074E-4	condensed mesenchymal cell proliferation
GO:0060993	16515	83	18	1	1055	1	2	false	0.0786729857820133	0.7124275934704538	1.2735649868107214E-125	kidney morphogenesis
GO:0044262	16515	264	18	1	8902	3	2	false	0.08636578479998999	0.7609525903999118	0.0	cellular carbohydrate metabolic process
GO:0070977	16515	18	18	1	198	1	2	false	0.0909090909090888	0.7799043062200777	6.490929274893578E-26	bone maturation
GO:0030427	16515	182	18	1	10934	6	1	false	0.0958280529151241	0.7805152459554929	0.0	site of polarized growth
GO:0072164	16515	92	18	1	939	1	2	false	0.09797657081999016	0.7805152459554929	4.090042797844016E-130	mesonephric tubule development
GO:0072073	16515	126	18	1	1195	1	2	false	0.10543933054392832	0.7805152459554929	3.9316934228455044E-174	kidney epithelium development
GO:0035268	16515	23	18	1	218	1	2	false	0.1055045871559577	0.7805152459554929	1.4135454017110187E-31	protein mannosylation
GO:0043413	16515	215	18	1	3954	2	2	false	0.10580696476425785	0.7805152459554929	0.0	macromolecule glycosylation
GO:0006486	16515	215	18	1	3808	2	3	false	0.10974642023827785	0.7805152459554929	0.0	protein glycosylation
GO:0048565	16515	111	18	1	946	1	2	false	0.11733615221990099	0.7805152459554929	6.934623114352683E-148	digestive tract development
GO:0043409	16515	158	18	1	1330	1	4	false	0.11879699248127117	0.7805152459554929	8.307824877662033E-210	negative regulation of MAPK cascade
GO:0010563	16515	514	18	1	4325	1	3	false	0.11884393063588732	0.7805152459554929	0.0	negative regulation of phosphorus metabolic process
GO:0035556	16515	2462	18	2	11378	3	2	false	0.12017612914321155	0.7805152459554929	0.0	intracellular signal transduction
GO:0072006	16515	124	18	1	4812	5	2	false	0.12242137959218492	0.7805152459554929	1.8353490589119805E-249	nephron development
GO:0060711	16515	49	18	1	399	1	2	false	0.12280701754385649	0.7805152459554929	4.695965503945898E-64	labyrinthine layer development
GO:0003273	16515	4	18	1	32	1	2	false	0.12500000000000058	0.7805152459554929	2.780867630700786E-5	cell migration involved in endocardial cushion formation
GO:0072088	16515	66	18	1	522	1	3	false	0.12643678160918959	0.7805152459554929	1.7136924668240095E-85	nephron epithelium morphogenesis
GO:0071695	16515	129	18	1	4820	5	2	false	0.12689358293141448	0.7805152459554929	2.159081404846314E-257	anatomical structure maturation
GO:0009100	16515	339	18	1	7476	3	3	false	0.12997660225689098	0.7807135300857451	0.0	glycoprotein metabolic process
GO:0009101	16515	278	18	1	4021	2	4	false	0.13351014140911532	0.7807135300857451	0.0	glycoprotein biosynthetic process
GO:0001763	16515	178	18	1	6187	5	2	false	0.13584900070357794	0.7807135300857451	0.0	morphogenesis of a branching structure
GO:0055123	16515	121	18	1	4127	5	1	false	0.13831095468833823	0.7807135300857451	1.5414962538055072E-236	digestive system development
GO:0003203	16515	35	18	1	249	1	3	false	0.14056224899599212	0.7807135300857451	1.7241719265531598E-43	endocardial cushion morphogenesis
GO:0097502	16515	33	18	1	224	1	1	false	0.14732142857142266	0.7807135300857451	2.8684099246915795E-40	mannosylation
GO:0000030	16515	24	18	1	161	1	2	false	0.14906832298136877	0.7807135300857451	4.097430725905858E-29	mannosyltransferase activity
GO:1990778	16515	300	18	1	2012	1	1	false	0.1491053677931604	0.7807135300857451	0.0	protein localization to cell periphery
GO:0051090	16515	647	18	1	4303	1	3	false	0.1503602138044959	0.7807135300857451	0.0	regulation of DNA-binding transcription factor activity
GO:0060322	16515	701	18	2	4812	5	1	false	0.1568023908528085	0.7807135300857451	0.0	head development
GO:0006091	16515	491	18	1	8863	3	1	false	0.15717620555128736	0.7807135300857451	0.0	generation of precursor metabolites and energy
GO:0007275	16515	4343	18	5	6284	5	2	false	0.15756480222725594	0.7807135300857451	0.0	multicellular organism development
GO:0150034	16515	309	18	1	10934	6	2	false	0.15805856744067232	0.7807135300857451	0.0	distal axon
GO:0048839	16515	166	18	1	4812	5	2	false	0.16105079539963288	0.7836202880638853	8.68546813444E-313	inner ear development
GO:0045936	16515	514	18	1	2991	1	3	false	0.17184887997336148	0.7837478468094431	0.0	negative regulation of phosphate metabolic process
GO:0005975	16515	557	18	1	8996	3	2	false	0.17450383622557344	0.7837478468094431	0.0	carbohydrate metabolic process
GO:0035269	16515	18	18	1	103	1	2	false	0.17475728155339446	0.7837478468094431	1.8213000235557105E-20	protein O-linked mannosylation
GO:0048754	16515	137	18	1	782	1	3	false	0.1751918158568108	0.7837478468094431	6.838383379165373E-157	branching morphogenesis of an epithelial tube
GO:0001890	16515	147	18	1	3126	4	2	false	0.17532096634943903	0.7837478468094431	9.742752900141264E-257	placenta development
GO:0045177	16515	346	18	1	10934	6	1	false	0.17550181845732926	0.7837478468094431	0.0	apical part of cell
GO:0070373	16515	64	18	1	358	1	3	false	0.17877094972065555	0.7875585082288339	1.8176468169751528E-72	negative regulation of ERK1 and ERK2 cascade
GO:0042326	16515	423	18	1	2287	1	3	false	0.18495846086562567	0.7996889175608528	0.0	negative regulation of phosphorylation
GO:0007420	16515	659	18	2	3235	4	3	false	0.18643054519823563	0.7996889175608528	0.0	brain development
GO:0001933	16515	387	18	1	2003	1	4	false	0.19321018472299856	0.818006756099968	0.0	negative regulation of protein phosphorylation
GO:0021700	16515	233	18	1	5265	5	1	false	0.20260580854142907	0.8422315666585973	0.0	developmental maturation
GO:0003007	16515	239	18	1	1171	1	2	false	0.20409906063199137	0.8422315666585973	1.5541117971466617E-256	heart morphogenesis
GO:0003192	16515	3	18	1	14	1	2	false	0.21428571428571422	0.8692651556741393	0.0027472527472527427	mitral valve formation
GO:0021915	16515	148	18	1	3091	5	4	false	0.21767797450145568	0.8692651556741393	2.6684688097698462E-257	neural tube development
GO:0061333	16515	68	18	1	311	1	2	false	0.2186495176849062	0.8692651556741393	2.122177365655949E-70	renal tubule morphogenesis
GO:0060348	16515	194	18	1	3162	4	2	false	0.2238347098104092	0.8791580168457036	5.70677614E-316	bone development
GO:0048729	16515	682	18	1	3010	1	2	false	0.22657807309004077	0.8793387122303964	0.0	tissue morphogenesis
GO:0015980	16515	256	18	1	1103	1	2	false	0.2320942883045523	0.8868570987396784	1.0277905094124506E-258	energy derivation by oxidation of organic compounds
GO:0016339	16515	38	18	4	225	15	1	false	0.23395616715218512	0.8868570987396784	5.9550698455924E-44	calcium-dependent cell-cell adhesion via plasma membrane cell adhesion molecules
GO:0034329	16515	369	18	1	2840	2	2	false	0.2430172794427885	0.9055555555557342	0.0	cell junction assembly
GO:0051674	16515	1451	18	1	5875	1	1	false	0.2469787234045152	0.9055555555557342	0.0	localization of cell
GO:1901137	16515	671	18	1	4911	2	2	false	0.2546198089747829	0.9055555555557342	0.0	carbohydrate derivative biosynthetic process
GO:0031400	16515	549	18	1	4015	2	3	false	0.2548068063146035	0.9055555555557342	0.0	negative regulation of protein modification process
GO:0060485	16515	239	18	1	3369	4	2	false	0.2550721614898893	0.9055555555557342	0.0	mesenchyme development
GO:0001503	16515	364	18	1	6028	5	1	false	0.2676753030962079	0.9055555555557342	0.0	ossification
GO:0003190	16515	7	18	1	26	1	2	false	0.2692307692307689	0.9055555555557342	1.520218911523251E-6	atrioventricular valve formation
GO:0043408	16515	663	18	1	2391	1	3	false	0.2772898368882205	0.9055555555557342	0.0	regulation of MAPK cascade
GO:0007389	16515	379	18	1	6028	5	2	false	0.277324563069712	0.9055555555557342	0.0	pattern specification process
GO:0051174	16515	1639	18	1	5798	1	2	false	0.2826836840292832	0.9055555555557342	0.0	regulation of phosphorus metabolic process
GO:0072001	16515	266	18	1	4127	5	2	false	0.2834374442027234	0.9055555555557342	0.0	renal system development
GO:0042175	16515	976	18	1	6329	2	2	false	0.28466119975481663	0.9055555555557342	0.0	nuclear outer membrane-endoplasmic reticulum membrane network
GO:0072657	16515	581	18	1	2012	1	1	false	0.2887673956261367	0.9055555555557342	0.0	protein localization to membrane
GO:0004169	16515	9	18	1	31	1	2	false	0.2903225806451607	0.9055555555557342	4.960299006824101E-8	dolichyl-phosphate-mannose-protein mannosyltransferase activity
GO:0001822	16515	257	18	1	3125	4	2	false	0.2906807887556551	0.9055555555557342	0.0	kidney development
GO:0009790	16515	929	18	2	4343	5	1	false	0.2913899985460885	0.9055555555557342	0.0	embryo development
GO:0007417	16515	893	18	2	4127	5	2	false	0.2965341526662598	0.9055555555557342	0.0	central nervous system development
GO:0055114	16515	1051	18	1	9406	3	1	false	0.29917915348211505	0.9055555555557342	0.0	oxidation-reduction process
GO:0051248	16515	992	18	1	6003	2	4	false	0.30321660229407227	0.9055555555557342	0.0	negative regulation of protein metabolic process
GO:0005789	16515	960	18	1	3161	1	2	false	0.3037013603293256	0.9055555555557342	0.0	endoplasmic reticulum membrane
GO:0032269	16515	939	18	1	5476	2	4	false	0.31357315108346673	0.9055555555557342	0.0	negative regulation of cellular protein metabolic process
GO:0048585	16515	1457	18	1	8481	2	3	false	0.31409454651859986	0.9055555555557342	0.0	negative regulation of response to stimulus
GO:0035239	16515	770	18	1	2445	1	2	false	0.3149284253573552	0.9055555555557342	0.0	tube morphogenesis
GO:0060562	16515	298	18	1	946	1	2	false	0.3150105708245605	0.9055555555557342	3.7862954905498384E-255	epithelial tube morphogenesis
GO:0023014	16515	859	18	1	4966	2	2	false	0.31606051056364676	0.9055555555557342	0.0	signal transduction by protein phosphorylation
GO:0006112	16515	81	18	1	256	1	1	false	0.3164062499999923	0.9055555555557342	7.599021133808194E-69	energy reserve metabolic process
GO:1901135	16515	1073	18	1	8995	3	1	false	0.3169045562128576	0.9055555555557342	0.0	carbohydrate derivative metabolic process
GO:0001655	16515	304	18	1	4127	5	1	false	0.31802979189753566	0.9055555555557342	0.0	urogenital system development
GO:0099536	16515	688	18	1	2147	1	2	false	0.3204471355378102	0.9055555555557342	0.0	synaptic signaling
GO:0061138	16515	166	18	1	513	1	2	false	0.3235867446393482	0.9055555555557342	1.4674518701577213E-139	morphogenesis of a branching epithelium
GO:0070371	16515	273	18	1	840	1	1	false	0.3250000000000641	0.9055555555557342	3.100082128809055E-229	ERK1 and ERK2 cascade
GO:1902532	16515	532	18	1	2835	2	3	false	0.34014828754810317	0.9256283905608614	0.0	negative regulation of intracellular signal transduction
GO:0005911	16515	453	18	2	776	2	1	false	0.3404655803128395	0.9256283905608614	4.8883159172596333E-228	cell-cell junction
GO:0048608	16515	399	18	1	4990	5	3	false	0.3408897756754337	0.9256283905608614	0.0	reproductive structure development
GO:0007416	16515	148	18	1	2187	6	3	false	0.3435614578462093	0.9256283905608614	2.091315161442376E-234	synapse assembly
GO:0044260	16515	6589	18	3	9167	3	2	false	0.37129680139556126	0.961092355565853	0.0	cellular macromolecule metabolic process
GO:0050808	16515	377	18	2	618	2	1	false	0.371753919424284	0.961092355565853	9.974271446309599E-179	synapse organization
GO:0030182	16515	1250	18	1	3328	1	2	false	0.37560096153843164	0.961092355565853	0.0	neuron differentiation
GO:0001823	16515	97	18	1	257	1	1	false	0.37743190661479425	0.961092355565853	2.057171317751065E-73	mesonephros development
GO:0070372	16515	255	18	1	672	1	2	false	0.37946428571426466	0.961092355565853	5.905378215225624E-193	regulation of ERK1 and ERK2 cascade
GO:1901566	16515	1676	18	1	7864	2	2	false	0.38084606050601877	0.961092355565853	0.0	organonitrogen compound biosynthetic process
GO:0001658	16515	55	18	1	142	1	2	false	0.38732394366197875	0.961092355565853	9.928505189955675E-41	branching involved in ureteric bud morphogenesis
GO:0070161	16515	776	18	2	1821	3	1	false	0.38995551011716606	0.961092355565853	0.0	anchoring junction
GO:0043583	16515	193	18	1	491	1	1	false	0.3930753564154497	0.961092355565853	3.480694703029487E-142	ear development
GO:0048568	16515	399	18	1	3346	4	2	false	0.3983952188801808	0.961092355565853	0.0	embryonic organ development
GO:0009792	16515	587	18	2	929	2	1	false	0.39899920195994737	0.961092355565853	1.2806725586208028E-264	embryo development ending in birth or egg hatching
GO:0003183	16515	10	18	1	25	1	2	false	0.4000000000000011	0.961092355565853	3.0592640634369095E-7	mitral valve morphogenesis
GO:0061458	16515	403	18	1	4127	5	1	false	0.4019161843547454	0.961092355565853	0.0	reproductive system development
GO:0009059	16515	3643	18	2	8388	3	2	false	0.4020217371179736	0.961092355565853	0.0	macromolecule biosynthetic process
GO:0002009	16515	503	18	1	1246	1	2	false	0.40369181380415436	0.961092355565853	0.0	morphogenesis of an epithelium
GO:0046872	16515	1729	18	15	1836	15	1	false	0.4048454807761269	0.961092355565853	1.6689959932889248E-176	metal ion binding
GO:0051172	16515	1965	18	1	8407	2	3	false	0.4128574069046822	0.961092355565853	0.0	negative regulation of nitrogen compound metabolic process
GO:0019219	16515	2640	18	1	6350	1	4	false	0.4157480314960086	0.961092355565853	0.0	regulation of nucleobase-containing compound metabolic process
GO:0034645	16515	3359	18	2	7536	3	3	false	0.4188998110743675	0.961092355565853	0.0	cellular macromolecule biosynthetic process
GO:0009968	16515	1148	18	1	4789	2	5	false	0.42200632785437214	0.961092355565853	0.0	negative regulation of signal transduction
GO:0003174	16515	11	18	1	26	1	1	false	0.4230769230769218	0.961092355565853	1.2943040268386837E-7	mitral valve development
GO:0072659	16515	252	18	1	591	1	2	false	0.42639593908638407	0.961092355565853	2.2999490613522534E-174	protein localization to plasma membrane
GO:0048513	16515	3125	18	4	4812	5	2	false	0.42721665472841097	0.961092355565853	0.0	animal organ development
GO:0008150	16515	13878	18	17	14589	17	1	false	0.4274797287026033	0.961092355565853	0.0	biological_process
GO:0005773	16515	3678	18	1	8452	1	2	false	0.4351632749624206	0.971665942724309	0.0	vacuole
GO:0016740	16515	2841	18	1	6357	1	1	false	0.4469089193007851	0.9737499780105295	0.0	transferase activity
GO:0003171	16515	26	18	1	58	1	1	false	0.44827586206897146	0.9737499780105295	4.5145990569213746E-17	atrioventricular valve development
GO:0051252	16515	2375	18	1	5290	1	3	false	0.44896030245695573	0.9737499780105295	0.0	regulation of RNA metabolic process
GO:0023057	16515	1267	18	1	7020	3	3	false	0.4496602267273293	0.9737499780105295	0.0	negative regulation of signaling
GO:0007154	16515	5113	18	3	12841	6	1	false	0.4519006102772062	0.9737499780105295	0.0	cell communication
GO:0006493	16515	98	18	1	215	1	1	false	0.45581395348836395	0.9737499780105295	8.067134999861254E-64	protein O-linked glycosylation
GO:0001501	16515	479	18	1	4127	5	1	false	0.4605346917819785	0.9737499780105295	0.0	skeletal system development
GO:0048731	16515	4127	18	5	4812	5	2	false	0.46386793069701304	0.9737499780105295	0.0	system development
GO:0051641	16515	2730	18	1	5875	1	1	false	0.46468085106490864	0.9737499780105295	0.0	cellular localization
GO:0010648	16515	1264	18	1	6700	3	3	false	0.465966247146143	0.9737499780105295	0.0	negative regulation of cell communication
GO:0042592	16515	1707	18	1	3583	1	1	false	0.4764164108288804	0.9861653649349332	0.0	homeostatic process
GO:0033036	16515	2808	18	1	5875	1	1	false	0.47795744680895536	0.9861653649349332	0.0	macromolecule localization
GO:0036211	16515	3764	18	2	5415	2	2	false	0.483133465065599	0.9873808651062079	0.0	protein modification process
GO:0010468	16515	2644	18	1	5456	1	2	false	0.48460410557359895	0.9873808651062079	0.0	regulation of gene expression
GO:0003181	16515	24	18	1	49	1	2	false	0.4897959183673536	0.9908925125790706	1.582145720489716E-14	atrioventricular valve morphogenesis
GO:0007507	16515	522	18	1	3325	4	2	false	0.4951298028581841	0.9908925125790706	0.0	heart development
GO:0007423	16515	491	18	1	3125	4	1	false	0.49544625628953526	0.9908925125790706	0.0	sensory organ development
GO:0009058	16515	4757	18	2	9406	3	1	false	0.5086120617626414	0.9999999998577334	0.0	biosynthetic process
GO:0048666	16515	1027	18	1	1990	1	2	false	0.5160804020101041	0.9999999998577334	0.0	neuron development
GO:0044249	16515	4600	18	2	8896	3	2	false	0.525622398352176	0.9999999998577334	0.0	cellular biosynthetic process
GO:1901576	16515	4681	18	2	9027	3	2	false	0.5278234695847337	0.9999999998577334	0.0	organic substance biosynthetic process
GO:0003700	16515	1187	18	1	2246	1	3	false	0.5284951024046584	0.9999999998577334	0.0	DNA-binding transcription factor activity
GO:0043412	16515	3949	18	2	7606	3	1	false	0.5287826937167374	0.9999999998577334	0.0	macromolecule modification
GO:0031324	16515	2129	18	1	9593	3	4	false	0.529008779752223	0.9999999998577334	0.0	negative regulation of cellular metabolic process
GO:0019220	16515	1639	18	1	2991	1	2	false	0.547977265128627	0.9999999998577334	0.0	regulation of phosphate metabolic process
GO:0043005	16515	1047	18	1	1906	1	1	false	0.54931794333664	0.9999999998577334	0.0	neuron projection
GO:0030426	16515	177	18	1	314	1	2	false	0.563694267515843	0.9999999998577334	8.499664012310926E-93	growth cone
GO:0031090	16515	3159	18	1	9284	2	2	false	0.5647710326371135	0.9999999998577334	0.0	organelle membrane
GO:0000165	16515	840	18	1	2466	2	2	false	0.5653257527511075	0.9999999998577334	0.0	MAPK cascade
GO:0009892	16515	2467	18	1	10162	3	3	false	0.5658426190532855	0.9999999998577334	0.0	negative regulation of metabolic process
GO:0003006	16515	848	18	1	5486	5	2	false	0.5682524547290291	0.9999999998577334	0.0	developmental process involved in reproduction
GO:0030424	16515	602	18	1	1047	1	1	false	0.5749761222538338	0.9999999998577334	3.60013370824989E-309	axon
GO:0001932	16515	1331	18	1	2298	1	3	false	0.5791993037423211	0.9999999998577334	0.0	regulation of protein phosphorylation
GO:0006355	16515	1873	18	1	3216	1	4	false	0.5824004975125974	0.9999999998577334	0.0	regulation of transcription, DNA-templated
GO:0070727	16515	2015	18	1	3370	1	2	false	0.5979228486657159	0.9999999998577334	0.0	cellular macromolecule localization
GO:0072009	16515	93	18	1	155	1	2	false	0.6000000000000054	0.9999999998577334	7.601276599009071E-45	nephron epithelium development
GO:0043170	16515	7606	18	3	8995	3	1	false	0.6045594349971944	0.9999999998577334	0.0	macromolecule metabolic process
GO:0051246	16515	2575	18	1	6895	2	4	false	0.6074803514880215	0.9999999998577334	0.0	regulation of protein metabolic process
GO:0032268	16515	2427	18	1	6488	2	3	false	0.6082542586839568	0.9999999998577334	0.0	regulation of cellular protein metabolic process
GO:0034654	16515	3033	18	1	4963	1	5	false	0.6111223050563478	0.9999999998577334	0.0	nucleobase-containing compound biosynthetic process
GO:0048878	16515	1045	18	1	1707	1	1	false	0.6121851200940747	0.9999999998577334	0.0	chemical homeostasis
GO:0098590	16515	2390	18	1	6329	2	2	false	0.6126887369938022	0.9999999998577334	0.0	plasma membrane region
GO:0001067	16515	1507	18	1	2455	1	1	false	0.6138492871691265	0.9999999998577334	0.0	regulatory region nucleic acid binding
GO:0048583	16515	3777	18	1	9953	2	2	false	0.6149830247115128	0.9999999998577334	0.0	regulation of response to stimulus
GO:0060429	16515	1111	18	1	1798	1	1	false	0.6179087875420136	0.9999999998577334	0.0	epithelium development
GO:0042325	16515	1477	18	1	2359	1	2	false	0.6261127596442257	0.9999999998577334	0.0	regulation of phosphorylation
GO:0031399	16515	1687	18	1	4320	2	2	false	0.6285761450241856	0.9999999998577334	0.0	regulation of protein modification process
GO:0019538	16515	5250	18	2	8935	3	3	false	0.6300362904048815	0.9999999998577334	0.0	protein metabolic process
GO:0048856	16515	4812	18	5	5265	5	1	false	0.6376149867349338	0.9999999998577334	0.0	anatomical structure development
GO:0022607	16515	2668	18	1	6683	2	2	false	0.6391015761751991	0.9999999998577334	0.0	cellular component assembly
GO:0072171	16515	61	18	1	95	1	2	false	0.6421052631578709	0.9999999998577334	1.450674146618018E-26	mesonephric tubule morphogenesis
GO:0006464	16515	3764	18	2	4687	2	2	false	0.644891414680917	0.9999999998577334	0.0	cellular protein modification process
GO:0048646	16515	989	18	1	5265	5	2	false	0.6468121959063029	0.9999999998577334	0.0	anatomical structure formation involved in morphogenesis
GO:0010605	16515	2252	18	1	7683	3	3	false	0.6468358814084516	0.9999999998577334	0.0	negative regulation of macromolecule metabolic process
GO:0006928	16515	2076	18	1	12841	6	1	false	0.6529490285266039	0.9999999998577334	0.0	movement of cell or subcellular component
GO:0060675	16515	60	18	1	91	1	2	false	0.6593406593406518	0.9999999998577334	5.0608030442877345E-25	ureteric bud morphogenesis
GO:0035295	16515	939	18	1	4812	5	2	false	0.6624093392093565	0.9999999998577334	0.0	tube development
GO:2001141	16515	2128	18	1	3182	1	4	false	0.6687617850414639	0.9999999998577334	0.0	regulation of RNA biosynthetic process
GO:0009887	16515	957	18	1	3945	4	2	false	0.6710554890572319	0.9999999998577334	0.0	animal organ morphogenesis
GO:0048870	16515	1451	18	1	2148	1	3	false	0.675512104283355	0.9999999998577334	0.0	cell motility
GO:0044085	16515	2890	18	1	6683	2	1	false	0.6779129683640159	0.9999999998577334	0.0	cellular component biogenesis
GO:0009889	16515	2875	18	1	6647	2	2	false	0.6780101359163686	0.9999999998577334	0.0	regulation of biosynthetic process
GO:0031326	16515	2783	18	1	6367	2	3	false	0.6831794635377593	0.9999999998577334	0.0	regulation of cellular biosynthetic process
GO:0042995	16515	1906	18	1	10934	6	1	false	0.6832263463609747	0.9999999998577334	0.0	cell projection
GO:0072507	16515	447	18	1	652	1	2	false	0.6855828220858939	0.9999999998577334	1.5162498349701476E-175	divalent inorganic cation homeostasis
GO:0050801	16515	717	18	1	1045	1	1	false	0.6861244019140589	0.9999999998577334	1.6318728044228007E-281	ion homeostasis
GO:0007267	16515	1687	18	1	5153	3	2	false	0.6957839423542176	0.9999999998577334	0.0	cell-cell signaling
GO:0007165	16515	4610	18	2	12851	6	5	false	0.6970967112103086	0.9999999998577334	0.0	signal transduction
GO:0006468	16515	1849	18	1	4070	2	2	false	0.702272168724123	0.9999999998577334	0.0	protein phosphorylation
GO:0006793	16515	3009	18	1	8863	3	1	false	0.7119019437906366	0.9999999998577334	0.0	phosphorus metabolic process
GO:0072163	16515	93	18	1	130	1	2	false	0.7153846153846177	0.9999999998577334	2.4620205595639297E-33	mesonephric epithelium development
GO:0055074	16515	410	18	1	571	1	2	false	0.7180385288966885	0.9999999998577334	8.549799163110391E-147	calcium ion homeostasis
GO:0044042	16515	71	18	1	98	1	1	false	0.7244897959183472	0.9999999998577334	9.823759352573929E-25	glucan metabolic process
GO:0016758	16515	156	18	1	214	1	1	false	0.728971962616855	0.9999999998577334	8.138786832039993E-54	transferase activity, transferring hexosyl groups
GO:0010556	16515	2677	18	1	5514	2	3	false	0.7353262881621496	0.9999999998577334	0.0	regulation of macromolecule biosynthetic process
GO:0006351	16515	2161	18	1	4421	2	3	false	0.7387346078618655	0.9999999998577334	0.0	transcription, DNA-templated
GO:0016310	16515	2217	18	1	2991	1	1	false	0.7412236710138105	0.9999999998577334	0.0	phosphorylation
GO:0044267	16515	4687	18	2	7022	3	2	false	0.7418478436469177	0.9999999998577334	0.0	cellular protein metabolic process
GO:0003676	16515	2455	18	1	3307	1	2	false	0.7423646809805463	0.9999999998577334	0.0	nucleic acid binding
GO:0072359	16515	983	18	1	4127	5	1	false	0.7436041173565604	0.9999999998577334	0.0	circulatory system development
GO:0072078	16515	64	18	1	86	1	3	false	0.7441860465116404	0.9999999998577334	5.8868387589919326E-21	nephron tubule morphogenesis
GO:0023051	16515	3308	18	1	9004	3	2	false	0.7468841002013573	0.9999999998577334	0.0	regulation of signaling
GO:0005886	16515	5537	18	2	6400	2	2	false	0.7484771057987615	0.9999999998577334	0.0	plasma membrane
GO:0065008	16515	3583	18	1	9584	3	1	false	0.7545577749466303	0.9999999998577334	0.0	regulation of biological quality
GO:0032774	16515	2371	18	1	4657	2	3	false	0.759096438354022	0.9999999998577334	0.0	RNA biosynthetic process
GO:0051171	16515	4412	18	1	8635	2	2	false	0.7608530071714643	0.9999999998577334	0.0	regulation of nitrogen compound metabolic process
GO:1901564	16515	6170	18	2	9003	3	2	false	0.7652867706170416	0.9999999998577334	0.0	organonitrogen compound metabolic process
GO:0010646	16515	3269	18	1	8383	3	2	false	0.7730216690126152	0.9999999998577334	0.0	regulation of cell communication
GO:1902531	16515	1775	18	1	3387	2	2	false	0.7735572463474936	0.9999999998577334	0.0	regulation of intracellular signal transduction
GO:0003677	16515	1911	18	1	2455	1	1	false	0.778411405295452	0.9999999998577334	0.0	DNA binding
GO:0018130	16515	3081	18	1	5741	2	2	false	0.7853650039743705	0.9999999998577334	0.0	heterocycle biosynthetic process
GO:0019438	16515	3096	18	1	5759	2	2	false	0.7862232459601859	0.9999999998577334	0.0	aromatic compound biosynthetic process
GO:0043565	16515	1505	18	1	1911	1	1	false	0.7875457875451017	0.9999999998577334	0.0	sequence-specific DNA binding
GO:0044212	16515	1506	18	1	1912	1	2	false	0.7876569037650526	0.9999999998577334	0.0	transcription regulatory region DNA binding
GO:0009966	16515	2880	18	1	5336	2	4	false	0.7881982157970973	0.9999999998577334	0.0	regulation of signal transduction
GO:0044238	16515	8708	18	3	9406	3	1	false	0.7934676642863485	0.9999999998577334	0.0	primary metabolic process
GO:0034613	16515	2012	18	1	2533	1	2	false	0.7943150414545266	0.9999999998577334	0.0	cellular protein localization
GO:1901362	16515	3230	18	1	5889	2	2	false	0.7961719459448364	0.9999999998577334	0.0	organic cyclic compound biosynthetic process
GO:0120025	16515	1906	18	1	2390	1	2	false	0.797489539750139	0.9999999998577334	0.0	plasma membrane bounded cell projection
GO:0003690	16515	1527	18	1	1911	1	1	false	0.7990580847709637	0.9999999998577334	0.0	double-stranded DNA binding
GO:0000003	16515	1253	18	1	13878	17	1	false	0.8000350781345787	0.9999999998577334	0.0	reproduction
GO:0022414	16515	1253	18	1	13878	17	2	false	0.8000350781345787	0.9999999998577334	0.0	reproductive process
GO:0043227	16515	7507	18	1	9283	1	1	false	0.808682537973074	0.9999999998577334	0.0	membrane-bounded organelle
GO:0043231	16515	7335	18	1	9029	1	2	false	0.812382323626683	0.9999999998577334	0.0	intracellular membrane-bounded organelle
GO:0006073	16515	71	18	1	87	1	2	false	0.8160919540229951	0.9999999998577334	8.442331015306429E-18	cellular glucan metabolic process
GO:0032502	16515	5265	18	5	13878	17	1	false	0.8348401226888128	0.9999999998577334	0.0	developmental process
GO:0072080	16515	81	18	1	97	1	2	false	0.8350515463917388	0.9999999998577334	1.260927018693677E-18	nephron tubule development
GO:0001701	16515	339	18	1	571	2	1	false	0.8353396626422886	0.9999999998577334	9.130771441335421E-167	in utero embryonic development
GO:0051716	16515	5952	18	2	13037	6	2	false	0.8444455231388739	0.9999999998577334	0.0	cellular response to stimulus
GO:0090304	16515	3833	18	1	8019	3	2	false	0.8578037271187622	0.9999999998577334	0.0	nucleic acid metabolic process
GO:0010467	16515	3646	18	1	7606	3	1	false	0.858922150832603	0.9999999998577334	0.0	gene expression
GO:0016070	16515	3298	18	1	3833	1	1	false	0.8604226454472057	0.9999999998577334	0.0	RNA metabolic process
GO:2000112	16515	2359	18	1	3737	2	3	false	0.8640894429714974	0.9999999998577334	0.0	regulation of cellular macromolecule biosynthetic process
GO:0044271	16515	3707	18	1	5830	2	2	false	0.8674338133636625	0.9999999998577334	0.0	cellular nitrogen compound biosynthetic process
GO:0006139	16515	4384	18	1	8848	3	5	false	0.8716214215197442	0.9999999998577334	0.0	nucleobase-containing compound metabolic process
GO:0071704	16515	8995	18	3	9406	3	1	false	0.874545178066278	0.9999999998577334	0.0	organic substance metabolic process
GO:0055065	16515	571	18	1	652	1	2	false	0.8757668711654794	0.9999999998577334	1.1535948196394761E-105	metal ion homeostasis
GO:0005977	16515	71	18	1	81	1	2	false	0.8765432098765444	0.9999999998577334	5.323701246358411E-13	glycogen metabolic process
GO:0008283	16515	1612	18	1	13878	17	1	false	0.8775853142595904	0.9999999998577334	0.0	cell population proliferation
GO:0046483	16515	4528	18	1	8863	3	1	false	0.8830308143602525	0.9999999998577334	0.0	heterocycle metabolic process
GO:0040011	16515	1650	18	1	13878	17	1	false	0.8838790635650482	0.9999999998577334	0.0	locomotion
GO:0080090	16515	4581	18	1	8908	3	2	false	0.8854315148897298	0.9999999998577334	0.0	regulation of primary metabolic process
GO:0006725	16515	4570	18	1	8863	3	1	false	0.8863985473680458	0.9999999998577334	0.0	cellular aromatic compound metabolic process
GO:0031323	16515	4758	18	1	11275	4	3	false	0.8884278241142338	0.9999999998577334	0.0	regulation of cellular metabolic process
GO:0055080	16515	640	18	1	717	1	1	false	0.8926080892606806	0.9999999998577334	1.3362150715858248E-105	cation homeostasis
GO:0019222	16515	5105	18	1	11880	4	2	false	0.8942680805298064	0.9999999998577334	0.0	regulation of metabolic process
GO:0016043	16515	6509	18	2	12854	6	2	false	0.8965455786223389	0.9999999998577334	0.0	cellular component organization
GO:1901360	16515	4777	18	1	8995	3	1	false	0.8969252869804196	0.9999999998577334	0.0	organic cyclic compound metabolic process
GO:0012505	16515	3456	18	1	10934	6	3	false	0.8977265552368097	0.9999999998577334	0.0	endomembrane system
GO:0008104	16515	2531	18	1	2808	1	1	false	0.9013532763532341	0.9999999998577334	0.0	protein localization
GO:1903506	16515	2128	18	1	2359	1	2	false	0.9020771513364592	0.9999999998577334	0.0	regulation of nucleic acid-templated transcription
GO:0071944	16515	5612	18	2	10934	6	1	false	0.9026307873313204	0.9999999998577334	0.0	cell periphery
GO:0009888	16515	1798	18	1	4812	5	1	false	0.9037170672529411	0.9999999998577334	0.0	tissue development
GO:0110165	16515	10934	18	6	11845	7	1	false	0.9042213822835232	0.9999999998577334	0.0	cellular anatomical entity
GO:0048523	16515	4164	18	1	12864	6	3	false	0.9043649994109569	0.9999999998577334	0.0	negative regulation of cellular process
GO:0016477	16515	1315	18	1	1451	1	1	false	0.9062715368704692	0.9999999998577334	2.5941692467191015E-195	cell migration
GO:0048468	16515	1897	18	1	5006	5	3	false	0.9077174422950023	0.9999999998577334	0.0	cell development
GO:0098771	16515	651	18	1	717	1	1	false	0.9079497907950491	0.9999999998577334	4.095764458482241E-95	inorganic ion homeostasis
GO:0034641	16515	5039	18	1	9147	3	2	false	0.909451659158212	0.9999999998577334	0.0	cellular nitrogen compound metabolic process
GO:0140110	16515	1582	18	1	11969	17	1	false	0.9103405307888421	0.9999999998577334	0.0	transcription regulator activity
GO:0044237	16515	8863	18	3	13059	6	2	false	0.911358885601604	0.9999999998577334	0.0	cellular metabolic process
GO:0022008	16515	1450	18	1	3721	5	2	false	0.9154640723273121	0.9999999998577334	0.0	neurogenesis
GO:0000976	16515	1415	18	1	1543	1	2	false	0.9170447180812652	0.9999999998577334	6.742013886341853E-191	transcription regulatory region sequence-specific DNA binding
GO:0048869	16515	3513	18	1	13027	8	2	false	0.9191267237319392	0.9999999998577334	0.0	cellular developmental process
GO:0032501	16515	6028	18	5	13878	17	1	false	0.9237373468382298	0.9999999998577334	0.0	multicellular organismal process
GO:0060255	16515	4602	18	1	7947	3	2	false	0.9254662294429308	0.9999999998577334	0.0	regulation of macromolecule metabolic process
GO:1990837	16515	1457	18	1	1567	1	2	false	0.9298021697513784	0.9999999998577334	2.7858462114274706E-172	sequence-specific double-stranded DNA binding
GO:0007155	16515	1255	18	15	1260	15	1	false	0.9417863776311213	0.9999999998577334	3.808723211297523E-14	cell adhesion
GO:0043009	16515	571	18	2	587	2	1	false	0.9461832305174338	0.9999999998577334	1.2941493882636457E-31	chordate embryonic development
GO:0030154	16515	3328	18	1	3513	1	1	false	0.9473384571602879	0.9999999998577334	6.4067112836E-314	cell differentiation
GO:0016020	16515	6329	18	2	10934	6	1	false	0.9484450102386471	0.9999999998577334	0.0	membrane
GO:0009653	16515	2361	18	1	5265	5	2	false	0.949029368897712	0.9999999998577334	0.0	anatomical structure morphogenesis
GO:0048699	16515	1380	18	1	1450	1	1	false	0.9517241379311188	0.9999999998577334	3.2946673344839256E-121	generation of neurons
GO:0007157	16515	43	18	1	225	15	1	false	0.963015757698234	0.9999999998577334	3.1748109442315296E-47	heterophilic cell-cell adhesion via plasma membrane cell adhesion molecules
GO:0006807	16515	8339	18	2	9406	3	1	false	0.9643396074374075	0.9999999998577334	0.0	nitrogen compound metabolic process
GO:0045202	16515	1222	18	1	1821	3	1	false	0.9645277852765424	0.9999999998577334	0.0	synapse
GO:0050794	16515	8239	18	2	12995	6	2	false	0.9726461451482263	0.9999999998577334	0.0	regulation of cellular process
GO:0023052	16515	5095	18	3	13878	17	1	false	0.97632788045006	0.9999999998577334	0.0	signaling
GO:0099537	16515	678	18	1	688	1	1	false	0.9854651162789891	0.9999999998577334	1.6308581617624151E-22	trans-synaptic signaling
GO:0001657	16515	91	18	1	92	1	1	false	0.9891304347825994	0.9999999998577334	0.010869565217391186	ureteric bud development
GO:0098916	16515	673	18	1	678	1	1	false	0.9926253687314729	0.9999999998577334	8.500657496417303E-13	anterograde trans-synaptic signaling
GO:0065009	16515	3314	18	1	13061	17	2	false	0.9931187385438145	0.9999999998577334	0.0	regulation of molecular function
GO:0006796	16515	2991	18	1	3009	1	1	false	0.9940179461596822	0.9999999998577334	1.6476590431454356E-47	phosphate-containing compound metabolic process
GO:0005737	16515	6076	18	1	11683	7	2	false	0.9941468879459125	0.9999999998577334	0.0	cytoplasm
GO:0097659	16515	2359	18	1	2371	1	1	false	0.9949388443690911	0.9999999998577334	1.5605119001577283E-32	nucleic acid-templated transcription
GO:0043229	16515	9004	18	1	10673	3	2	false	0.9961818715162631	0.9999999998577334	0.0	intracellular organelle
GO:1901363	16515	3236	18	1	9221	16	1	false	0.9990148147334437	0.9999999998577334	0.0	heterocyclic compound binding
GO:0048519	16515	4686	18	1	13878	17	2	false	0.9990958479916096	0.9999999998577334	0.0	negative regulation of biological process
GO:0097159	16515	3307	18	1	9221	16	1	false	0.9991862559246873	0.9999999998577334	0.0	organic cyclic compound binding
GO:0005622	16515	10525	18	3	11845	7	1	false	0.9997047061281843	0.9999999998577334	0.0	intracellular
GO:0071840	16515	6683	18	2	13878	17	1	false	0.9997645081270132	0.9999999998577334	0.0	cellular component organization or biogenesis
GO:0051179	16515	5875	18	1	13878	17	1	false	0.9999143724959787	0.9999999998577334	0.0	localization
GO:0050896	16515	7281	18	2	13878	17	1	false	0.999936689460331	0.9999999998577334	0.0	response to stimulus
GO:0005575	16515	11845	18	7	14589	17	1	false	0.9999588808845629	0.9999999998577334	0.0	cellular_component
GO:0043226	16515	9283	18	1	10934	6	1	false	0.999988238733289	0.9999999998577334	0.0	organelle
GO:0008152	16515	9406	18	3	13878	17	1	false	0.9999972584266075	0.9999999998577334	0.0	metabolic process
GO:0003824	16515	6357	18	1	11969	17	1	false	0.9999974740972226	0.9999999998577334	0.0	catalytic activity
GO:0065007	16515	9584	18	3	13878	17	1	false	0.9999984590667442	0.9999999998577334	0.0	biological regulation
GO:0050789	16515	8917	18	2	13878	17	2	false	0.9999992094773059	0.9999999998577334	0.0	regulation of biological process
GO:0009987	16515	12841	18	6	13878	17	1	false	0.9999999998577334	0.9999999998577334	0.0	cellular process
GO:0000000	16515	14589	18	17	0	0	0	true	1.0	1.0	1.0	Gene Ontology
GO:0007268	16515	673	18	1	673	1	1	true	1.0	1.0	1.0	chemical synaptic transmission
