## Supplementary File S4 for "PIGNON: A protein-protein interaction-guided functional enrichment analysis for quantitative proteomics": table-mcl2_cluster1000-Parent-Child-Union-Benjamini-Hochberg.txt

ID	Pop.total	Pop.term	Study.total	Study.term	Pop.family	Study.family	nparents	is.trivial	p	p.adjusted	p.min	name
GO:0000785	16515	1237	4	4	10934	4	2	false	1.6311441868401848E-4	0.04612216634935012	0.0	chromatin
GO:0140110	16515	1582	4	4	11969	4	1	false	3.042032355917446E-4	0.04612216634935012	0.0	transcription regulator activity
GO:0031490	16515	99	4	3	2102	4	2	false	3.9197308512195565E-4	0.04612216634935012	1.1159989626336712E-172	chromatin DNA binding
GO:0003682	16515	542	4	3	9221	4	1	false	7.72647793410474E-4	0.05707079252450294	0.0	chromatin binding
GO:0010628	16515	801	4	4	4743	4	3	false	8.083681660694468E-4	0.05707079252450294	0.0	positive regulation of gene expression
GO:0043588	16515	330	4	3	3125	3	1	false	0.0011680209982282955	0.06871856872909805	0.0	skin development
GO:0045935	16515	1094	4	4	5450	4	4	false	0.0016165051350546702	0.0749239892687238	0.0	positive regulation of nucleobase-containing compound metabolic process
GO:0051254	16515	913	4	4	4433	4	4	false	0.0017898738616427658	0.0749239892687238	0.0	positive regulation of RNA metabolic process
GO:0031328	16515	1186	4	4	5530	4	4	false	0.0021072218757777934	0.0749239892687238	0.0	positive regulation of cellular biosynthetic process
GO:0009891	16515	1233	4	4	5739	4	3	false	0.002122492613844867	0.0749239892687238	0.0	positive regulation of biosynthetic process
GO:0045682	16515	75	4	2	2509	3	2	false	0.0025946123464386044	0.08326346893571158	8.264677041530435E-146	regulation of epidermis development
GO:0045893	16515	564	4	4	2440	4	4	false	0.0028313647348177234	0.08328931261588803	0.0	positive regulation of transcription, DNA-templated
GO:0010557	16515	1109	4	4	4648	4	4	false	0.0032275303789535753	0.08763986336697016	0.0	positive regulation of macromolecule biosynthetic process
GO:0030104	16515	67	4	2	1045	2	1	false	0.004053236539625175	0.10219946417769192	1.6602343671158983E-107	water homeostasis
GO:0060462	16515	7	4	1	4812	3	2	false	0.004358649021909767	0.10257354031560986	8.473198093746402E-23	lung lobe development
GO:0060672	16515	3	4	1	1278	2	5	false	0.004691159223679338	0.10349870037242541	2.8812359497252125E-9	epithelial cell morphogenesis involved in placental branching
GO:0031325	16515	2641	4	4	9799	4	4	false	0.005267753353098452	0.1047014427929121	0.0	positive regulation of cellular metabolic process
GO:0009893	16515	2828	4	4	10458	4	3	false	0.005338883768477105	0.1047014427929121	0.0	positive regulation of metabolic process
GO:0060463	16515	7	4	1	2361	2	3	false	0.005922153066427232	0.1061915938283323	1.2434405458515852E-20	lung lobe morphogenesis
GO:0050891	16515	64	4	2	798	2	3	false	0.006339562834311633	0.1061915938283323	3.1821083147585354E-96	multicellular organismal water homeostasis
GO:0000981	16515	603	4	4	2123	4	4	false	0.006462009953165498	0.1061915938283323	0.0	DNA-binding transcription factor activity, RNA polymerase II-specific
GO:0021915	16515	148	4	2	3091	3	4	false	0.006618172986468303	0.1061915938283323	2.6684688097698462E-257	neural tube development
GO:0030856	16515	119	4	2	2398	3	3	false	0.007090218654199278	0.10692923110156259	6.8737023445882765E-205	regulation of epithelial cell differentiation
GO:0061029	16515	12	4	1	4812	3	2	false	0.007464203173703647	0.10692923110156259	3.150583167664115E-36	eyelid development in camera-type eye
GO:0051173	16515	2492	4	4	8444	4	3	false	0.007572891721073838	0.10692923110156259	0.0	positive regulation of nitrogen compound metabolic process
GO:1902680	16515	819	4	4	2724	4	5	false	0.008129765402163942	0.10745391526440175	0.0	positive regulation of RNA biosynthetic process
GO:0001216	16515	400	4	4	1325	4	2	false	0.008218854708608633	0.10745391526440175	0.0	DNA-binding transcription activator activity
GO:0008544	16515	370	4	3	1798	3	1	false	0.008658283702490454	0.10915621953496893	0.0	epidermis development
GO:0060671	16515	3	4	1	664	2	3	false	0.009022515400973773	0.10982579091530144	2.0587881182568926E-8	epithelial cell differentiation involved in embryonic placenta development
GO:0045617	16515	6	4	1	1199	2	4	false	0.009987454765452567	0.11751905107349188	2.453911710439331E-16	negative regulation of keratinocyte differentiation
GO:0045944	16515	497	4	4	1554	4	3	false	0.010376340821411388	0.11815639709542644	0.0	positive regulation of transcription by RNA polymerase II
GO:0010604	16515	2560	4	4	7739	4	3	false	0.01195470570644143	0.13187534732418202	0.0	positive regulation of macromolecule metabolic process
GO:0060479	16515	21	4	1	3374	2	2	false	0.01241122755390999	0.13196977220713926	4.409435123868357E-55	lung cell differentiation
GO:0048871	16515	444	4	2	6507	3	2	false	0.013307016506679826	0.13196977220713926	0.0	multicellular organismal homeostasis
GO:0061436	16515	23	4	2	330	3	2	false	0.01338498035436215	0.13196977220713926	6.721544189355495E-36	establishment of skin barrier
GO:0035148	16515	132	4	2	1134	2	2	false	0.01345867365285273	0.13196977220713926	1.9355065208675704E-176	tube formation
GO:1903508	16515	819	4	4	2359	4	3	false	0.014459151574551594	0.13267164719791677	0.0	positive regulation of nucleic acid-templated transcription
GO:0090178	16515	14	4	1	955	1	5	false	0.014659685863874438	0.13267164719791677	1.827850075516937E-31	regulation of establishment of planar polarity involved in neural tube closure
GO:0060706	16515	27	4	1	3657	2	3	false	0.014713696163721916	0.13267164719791677	7.48847929204682E-69	cell differentiation involved in embryonic placenta development
GO:1901363	16515	3236	4	4	9221	4	1	false	0.015149526400918677	0.13267164719791677	0.0	heterocyclic compound binding
GO:0050878	16515	455	4	2	3583	2	1	false	0.01609514374988417	0.13267164719791677	0.0	regulation of body fluid levels
GO:0048522	16515	4621	4	4	12886	4	3	false	0.01652378601075977	0.13267164719791677	0.0	positive regulation of cellular process
GO:0097159	16515	3307	4	4	9221	4	1	false	0.01652414832963188	0.13267164719791677	0.0	organic cyclic compound binding
GO:0005694	16515	1624	4	4	4526	4	1	false	0.016536975854697843	0.13267164719791677	0.0	chromosome
GO:0031974	16515	3948	4	4	10934	4	1	false	0.016981280033662553	0.13320870781961958	0.0	membrane-enclosed lumen
GO:0048880	16515	327	4	2	4127	3	1	false	0.017794695413553115	0.13655494523878803	0.0	sensory system development
GO:0060670	16515	12	4	1	1307	2	4	false	0.01828533131179003	0.13733450963961447	2.0278005033612477E-29	branching involved in labyrinthine layer morphogenesis
GO:0048518	16515	5275	4	4	13878	4	2	false	0.020858160643021432	0.15339438972888678	0.0	positive regulation of biological process
GO:0045616	16515	37	4	2	235	2	2	false	0.024222585924709883	0.17450148635556303	5.119413203484694E-44	regulation of keratinocyte differentiation
GO:0034330	16515	618	4	2	6509	3	1	false	0.0253000265246843	0.17861818726427114	0.0	cell junction organization
GO:0006304	16515	115	4	1	4425	1	2	false	0.02598870056497656	0.17911985402659364	6.840373001009916E-231	DNA modification
GO:0045604	16515	55	4	2	336	2	3	false	0.026385927505333907	0.17911985402659364	1.5401410973076643E-64	regulation of epidermal cell differentiation
GO:0016331	16515	130	4	2	780	2	2	false	0.027599486521188512	0.1817233923440578	6.1558237890519775E-152	morphogenesis of embryonic epithelium
GO:0090102	16515	45	4	1	4812	3	2	false	0.027799045854331787	0.1817233923440578	2.902589307708618E-110	cochlea development
GO:0060324	16515	47	4	1	4812	3	2	false	0.029022452987583713	0.18388500738510977	2.7621171269566984E-114	face development
GO:1905276	16515	18	4	1	1834	3	3	false	0.02917155924522988	0.18388500738510977	1.2632797077527642E-43	regulation of epithelial tube formation
GO:0019219	16515	2640	4	4	6350	4	4	false	0.029836217838006864	0.1847751736283583	0.0	regulation of nucleobase-containing compound metabolic process
GO:0031323	16515	4758	4	4	11275	4	3	false	0.03168946361083636	0.19026230686310064	0.0	regulation of cellular metabolic process
GO:0043233	16515	3948	4	4	9283	4	2	false	0.032687047596999426	0.19026230686310064	0.0	organelle lumen
GO:0060713	16515	21	4	1	1254	2	4	false	0.033225521905328875	0.19026230686310064	5.2146356737275165E-46	labyrinthine layer morphogenesis
GO:0000228	16515	1287	4	4	3007	4	2	false	0.03346731395873456	0.19026230686310064	0.0	nuclear chromosome
GO:0019222	16515	5105	4	4	11880	4	2	false	0.034074228728975635	0.19026230686310064	0.0	regulation of metabolic process
GO:0044213	16515	13	4	1	1506	4	1	false	0.03411759660741326	0.19026230686310064	3.199716593739208E-32	intronic transcription regulatory region DNA binding
GO:0009889	16515	2875	4	4	6647	4	2	false	0.03495699155495174	0.19026230686310064	0.0	regulation of biosynthetic process
GO:0009059	16515	3643	4	4	8388	4	2	false	0.035546609680949	0.19026230686310064	0.0	macromolecule biosynthetic process
GO:0031326	16515	2783	4	4	6367	4	3	false	0.03645743025689319	0.19026230686310064	0.0	regulation of cellular biosynthetic process
GO:0070013	16515	3948	4	4	9004	4	2	false	0.0369314068734896	0.19026230686310064	0.0	intracellular organelle lumen
GO:0045683	16515	14	4	1	1104	3	3	false	0.03759672389790078	0.19026230686310064	2.3702052800043208E-32	negative regulation of epidermis development
GO:0003382	16515	31	4	1	813	1	2	false	0.03813038130381993	0.19026230686310064	8.990376944152675E-57	epithelial cell morphogenesis
GO:1904888	16515	62	4	1	4812	3	1	false	0.03816530767890367	0.19026230686310064	2.317965854584814E-143	cranial skeletal system development
GO:0048568	16515	399	4	2	3346	3	2	false	0.03919634739809319	0.19026230686310064	0.0	embryonic organ development
GO:0034645	16515	3359	4	4	7536	4	3	false	0.03943176885066473	0.19026230686310064	0.0	cellular macromolecule biosynthetic process
GO:0060669	16515	25	4	1	1254	2	3	false	0.0394905496346332	0.19026230686310064	6.8831746585298065E-53	embryonic placenta morphogenesis
GO:0050793	16515	2287	4	3	9945	4	2	false	0.040223378659960674	0.19026230686310064	0.0	regulation of developmental process
GO:0051252	16515	2375	4	4	5290	4	3	false	0.04057203164517447	0.19026230686310064	0.0	regulation of RNA metabolic process
GO:2000026	16515	1794	4	3	5196	3	3	false	0.04111346630608477	0.19026230686310064	0.0	regulation of multicellular organismal development
GO:0051972	16515	42	4	1	1012	1	3	false	0.04150197628458569	0.19026230686310064	2.01719182287386E-75	regulation of telomerase activity
GO:0048598	16515	533	4	2	2563	2	2	false	0.04318283091225345	0.19416745918868164	0.0	embryonic morphogenesis
GO:0043085	16515	1381	4	2	6623	2	3	false	0.043453907297183715	0.19416745918868164	0.0	positive regulation of catalytic activity
GO:0005634	16515	3375	4	4	7335	4	1	false	0.04477933064045436	0.19579567881753776	0.0	nucleus
GO:0051973	16515	32	4	1	707	1	4	false	0.04526166902405302	0.19579567881753776	3.532326836263977E-56	positive regulation of telomerase activity
GO:0006359	16515	22	4	1	1903	4	2	false	0.04548228233155268	0.19579567881753776	9.037134385196058E-52	regulation of transcription by RNA polymerase III
GO:0048562	16515	268	4	2	1200	2	3	false	0.04973311092580107	0.2115155199615395	5.979684013239136E-276	embryonic organ morphogenesis
GO:0044030	16515	19	4	1	371	1	2	false	0.05121293800538997	0.2116221545159301	2.9551293611594267E-32	regulation of DNA methylation
GO:0090177	16515	14	4	1	534	2	3	false	0.05179501233216978	0.2116221545159301	6.752605894719978E-28	establishment of planar polarity involved in neural tube closure
GO:0009888	16515	1798	4	3	4812	3	1	false	0.052112036438049666	0.2116221545159301	0.0	tissue development
GO:0090304	16515	3833	4	4	8019	4	2	false	0.052157814819955794	0.2116221545159301	0.0	nucleic acid metabolic process
GO:0010467	16515	3646	4	4	7606	4	1	false	0.052755664581874924	0.2116221545159301	0.0	gene expression
GO:0030857	16515	31	4	1	1112	2	3	false	0.055002622564457336	0.21525765681653972	4.6672798330424E-61	negative regulation of epithelial cell differentiation
GO:0010468	16515	2644	4	4	5456	4	2	false	0.055085853219751194	0.21525765681653972	0.0	regulation of gene expression
GO:0010556	16515	2677	4	4	5514	4	3	false	0.05549135062409381	0.21525765681653972	0.0	regulation of macromolecule biosynthetic process
GO:0043228	16515	4536	4	4	9283	4	1	false	0.05696982805724526	0.21637738117143604	0.0	non-membrane-bounded organelle
GO:0006351	16515	2161	4	4	4421	4	3	false	0.057005938948848596	0.21637738117143604	0.0	transcription, DNA-templated
GO:0006139	16515	4384	4	4	8848	4	5	false	0.06022845588315125	0.22617707368885523	0.0	nucleobase-containing compound metabolic process
GO:0060487	16515	20	4	1	633	2	3	false	0.06224128621993866	0.23127551616461417	3.0886375096092727E-38	lung epithelial cell differentiation
GO:0043232	16515	4526	4	4	9010	4	2	false	0.06363153486046333	0.23342166991824864	0.0	intracellular non-membrane-bounded organelle
GO:0009058	16515	4757	4	4	9406	4	1	false	0.06537954068428703	0.23342166991824864	0.0	biosynthetic process
GO:0007423	16515	491	4	2	3125	3	1	false	0.0662152864440589	0.23342166991824864	0.0	sensory organ development
GO:0051239	16515	2782	4	3	10089	4	2	false	0.066483473267744	0.23342166991824864	0.0	regulation of multicellular organismal process
GO:0032774	16515	2371	4	4	4657	4	3	false	0.06710600500759638	0.23342166991824864	0.0	RNA biosynthetic process
GO:0035264	16515	140	4	1	6038	3	2	false	0.0679700780415299	0.23342166991824864	3.2312912996277642E-288	multicellular organism growth
GO:0046483	16515	4528	4	4	8863	4	1	false	0.06808024224305927	0.23342166991824864	0.0	heterocycle metabolic process
GO:0051171	16515	4412	4	4	8635	4	2	false	0.06810887252572127	0.23342166991824864	0.0	regulation of nitrogen compound metabolic process
GO:0080090	16515	4581	4	4	8908	4	2	false	0.06989464869435145	0.23723856720294292	0.0	regulation of primary metabolic process
GO:0006725	16515	4570	4	4	8863	4	1	false	0.07064241073671951	0.2374930570482094	0.0	cellular aromatic compound metabolic process
GO:0044249	16515	4600	4	4	8896	4	2	false	0.0714461067025105	0.23792901571685102	0.0	cellular biosynthetic process
GO:1901576	16515	4681	4	4	9027	4	2	false	0.07226245101662553	0.2383985533539141	0.0	organic substance biosynthetic process
GO:0045216	16515	172	4	2	618	2	1	false	0.07713489952951265	0.251369081009786	5.365653163564053E-158	cell-cell junction organization
GO:0003700	16515	1187	4	4	2246	4	3	false	0.07782645294384623	0.251369081009786	0.0	DNA-binding transcription factor activity
GO:0090103	16515	22	4	1	551	2	3	false	0.07833030852996165	0.251369081009786	8.509802909908579E-40	cochlea morphogenesis
GO:1901360	16515	4777	4	4	8995	4	1	false	0.07949876965334121	0.2528204116002653	0.0	organic cyclic compound metabolic process
GO:0060428	16515	33	4	1	1172	3	2	false	0.08218303212673363	0.2532105024286308	7.2704848757157135E-65	lung epithelium development
GO:0018130	16515	3081	4	4	5741	4	2	false	0.08287518508014699	0.2532105024286308	0.0	heterocycle biosynthetic process
GO:0045605	16515	12	4	1	283	2	4	false	0.08315164273362649	0.2532105024286308	2.2992405540100095E-21	negative regulation of epidermal cell differentiation
GO:0019438	16515	3096	4	4	5759	4	2	false	0.08344995002630322	0.2532105024286308	0.0	aromatic compound biosynthetic process
GO:0001763	16515	178	4	1	6187	3	2	false	0.08386384174782949	0.2532105024286308	0.0	morphogenesis of a branching structure
GO:0030855	16515	625	4	2	3506	3	2	false	0.0839252940060901	0.2532105024286308	0.0	epithelial cell differentiation
GO:0060425	16515	45	4	1	1012	2	2	false	0.0869975721608114	0.26025544892174934	1.887600032719037E-79	lung morphogenesis
GO:1901362	16515	3230	4	4	5889	4	2	false	0.09042310366182872	0.26559879065926106	0.0	organic cyclic compound biosynthetic process
GO:0002934	16515	8	4	1	172	2	1	false	0.09111927104582924	0.26559879065926106	6.209298740260612E-14	desmosome organization
GO:0001012	16515	829	4	4	1506	4	1	false	0.09151707594703477	0.26559879065926106	0.0	RNA polymerase II regulatory region DNA binding
GO:0034641	16515	5039	4	4	9147	4	2	false	0.09205139839802863	0.26559879065926106	0.0	cellular nitrogen compound metabolic process
GO:0048646	16515	989	4	2	5265	3	2	false	0.09254575425237707	0.26559879065926106	0.0	anatomical structure formation involved in morphogenesis
GO:0140097	16515	305	4	1	6357	2	1	false	0.09366245224693424	0.26663585196103057	0.0	catalytic activity, acting on DNA
GO:0006383	16515	54	4	1	2161	4	1	false	0.09633359439747222	0.26706187895139066	3.8190087161515313E-109	transcription by RNA polymerase III
GO:0050790	16515	2225	4	2	7147	2	2	false	0.09688978769041248	0.26706187895139066	0.0	regulation of catalytic activity
GO:0003205	16515	163	4	1	4812	3	2	false	0.09823726123714523	0.26706187895139066	1.941581785080232E-308	cardiac chamber development
GO:0060562	16515	298	4	2	946	2	2	false	0.09900332225917545	0.26706187895139066	3.7862954905498384E-255	epithelial tube morphogenesis
GO:0035239	16515	770	4	2	2445	2	2	false	0.09909163629265781	0.26706187895139066	0.0	tube morphogenesis
GO:0035295	16515	939	4	2	4812	3	2	false	0.09931473445341445	0.26706187895139066	0.0	tube development
GO:0007164	16515	121	4	1	2361	2	1	false	0.09989303584378842	0.26706187895139066	1.3253297510371088E-206	establishment of tissue polarity
GO:0048839	16515	166	4	1	4812	3	2	false	0.09998223278000222	0.26706187895139066	8.68546813444E-313	inner ear development
GO:0003206	16515	123	4	1	2372	2	3	false	0.10104174742161709	0.26706187895139066	2.20473724289279E-209	cardiac chamber morphogenesis
GO:0048736	16515	169	4	1	4812	3	2	false	0.1017249517781526	0.26706187895139066	4.1091173E-317	appendage development
GO:0042802	16515	603	4	1	5904	1	1	false	0.10213414634118338	0.26706187895139066	0.0	identical protein binding
GO:0001228	16515	400	4	4	695	4	3	false	0.10902418824034969	0.28298190035914295	5.704947819507745E-205	DNA-binding transcription activator activity, RNA polymerase II-specific
GO:0000977	16515	822	4	4	1421	4	2	false	0.11162762382793803	0.2874953316959292	0.0	RNA polymerase II regulatory region sequence-specific DNA binding
GO:0060255	16515	4602	4	4	7947	4	2	false	0.11239194270265788	0.2874953316959292	0.0	regulation of macromolecule metabolic process
GO:0006355	16515	1873	4	4	3216	4	4	false	0.11489612992796798	0.2917865745652712	0.0	regulation of transcription, DNA-templated
GO:0035107	16515	142	4	1	2370	2	2	false	0.11626511925296189	0.2931541935449682	1.2259528040759963E-232	appendage morphogenesis
GO:0009790	16515	929	4	2	4343	3	1	false	0.11762741333088729	0.2944856518142072	0.0	embryo development
GO:0007417	16515	893	4	2	4127	3	2	false	0.12012893867420138	0.29590907543552486	0.0	central nervous system development
GO:0044093	16515	1894	4	2	11969	4	2	false	0.1203951945144866	0.29590907543552486	0.0	positive regulation of molecular function
GO:0016779	16515	197	4	1	1632	1	1	false	0.12071078431364186	0.29590907543552486	2.828839163389177E-260	nucleotidyltransferase activity
GO:0060711	16515	49	4	1	399	1	2	false	0.12280701754385649	0.2989715668481472	4.695965503945898E-64	labyrinthine layer development
GO:0045995	16515	102	4	1	2297	3	2	false	0.12744218881330657	0.30666101540528884	1.3585490943527349E-180	regulation of embryonic development
GO:0090130	16515	269	4	1	6028	3	1	false	0.12801019753782705	0.30666101540528884	0.0	tissue migration
GO:0060541	16515	185	4	1	4127	3	1	false	0.12857175716708993	0.30666101540528884	0.0	respiratory system development
GO:0048729	16515	682	4	2	3010	3	2	false	0.13065332524408213	0.30953438799436905	0.0	tissue morphogenesis
GO:0042249	16515	16	4	1	121	1	1	false	0.1322314049586791	0.3102090152386951	2.7952807877768886E-20	establishment of planar polarity of embryonic epithelium
GO:0001892	16515	87	4	1	1256	2	4	false	0.13378841322607435	0.3102090152386951	1.0865045966318542E-136	embryonic placenta development
GO:0001890	16515	147	4	1	3126	3	2	false	0.13458581247040402	0.3102090152386951	9.742752900141264E-257	placenta development
GO:0032259	16515	335	4	1	9406	4	1	false	0.13505092911956157	0.3102090152386951	0.0	methylation
GO:0046983	16515	799	4	1	5904	1	1	false	0.13533197831943072	0.3102090152386951	0.0	protein dimerization activity
GO:0034654	16515	3033	4	4	4963	4	5	false	0.13937286687122788	0.3167350388417558	0.0	nucleobase-containing compound biosynthetic process
GO:0030323	16515	164	4	1	3343	3	2	false	0.14011110991378228	0.3167350388417558	2.1080579342214123E-283	respiratory tube development
GO:0072175	16515	117	4	2	310	2	2	false	0.14168493579704566	0.3167350388417558	1.2555735142081729E-88	epithelial tube formation
GO:0001067	16515	1507	4	4	2455	4	1	false	0.14176809103965274	0.3167350388417558	0.0	regulatory region nucleic acid binding
GO:0090179	16515	13	4	1	171	2	3	false	0.1466804265565761	0.3203034262485438	9.299109139779175E-20	planar cell polarity pathway involved in neural tube closure
GO:0030324	16515	162	4	1	3125	3	3	false	0.14764192098367634	0.3203034262485438	5.8682719617482985E-276	lung development
GO:0031981	16515	2789	4	4	4497	4	2	false	0.14782483748350422	0.3203034262485438	0.0	nuclear lumen
GO:0009887	16515	957	4	2	3945	3	2	false	0.1479200447124291	0.3203034262485438	0.0	animal organ morphogenesis
GO:2000278	16515	103	4	1	2623	4	3	false	0.1481397382808974	0.3203034262485438	5.506077260194882E-188	regulation of DNA biosynthetic process
GO:0033561	16515	25	4	2	64	2	1	false	0.14880952380952175	0.3203034262485438	2.4935257551743012E-18	regulation of water loss via skin
GO:0006357	16515	1292	4	4	2065	4	2	false	0.15297263433243524	0.3270035396314489	0.0	regulation of transcription by RNA polymerase II
GO:0045595	16515	1604	4	2	8813	4	3	false	0.15377503563405245	0.3270035396314489	0.0	regulation of cell differentiation
GO:0032502	16515	5265	4	3	13878	4	1	false	0.1562325434896429	0.32823532899130026	0.0	developmental process
GO:0002064	16515	183	4	1	2232	2	2	false	0.1572899948428103	0.32823532899130026	4.0227967376985776E-274	epithelial cell development
GO:2000112	16515	2359	4	4	3737	4	3	false	0.15863964345324377	0.32823532899130026	0.0	regulation of cellular macromolecule biosynthetic process
GO:2000573	16515	65	4	1	1539	4	5	false	0.1586810432977712	0.32823532899130026	2.1935969765053203E-116	positive regulation of DNA biosynthetic process
GO:0032970	16515	356	4	1	8362	4	2	false	0.15975133802275315	0.32823532899130026	0.0	regulation of actin filament-based process
GO:0043414	16515	284	4	1	6663	4	3	false	0.1599333614348545	0.32823532899130026	0.0	macromolecule methylation
GO:0050794	16515	8239	4	4	12995	4	2	false	0.16153889128678914	0.32961403829038477	0.0	regulation of cellular process
GO:0044271	16515	3707	4	4	5830	4	2	false	0.16336537728004366	0.331425161953192	0.0	cellular nitrogen compound biosynthetic process
GO:0009611	16515	602	4	1	3575	1	1	false	0.168391608391323	0.3396699300693544	0.0	response to wounding
GO:0050789	16515	8917	4	4	13878	4	2	false	0.17039743353811662	0.34176303431224525	0.0	regulation of biological process
GO:0007389	16515	379	4	1	6028	3	2	false	0.17703666255293926	0.35307311797281105	0.0	pattern specification process
GO:1905114	16515	618	4	1	3315	1	2	false	0.1864253393662629	0.3697086786308472	0.0	cell surface receptor signaling pathway involved in cell-cell signaling
GO:0045596	16515	593	4	1	5689	2	4	false	0.19762371136437057	0.38972720732750177	0.0	negative regulation of cell differentiation
GO:2001141	16515	2128	4	4	3182	4	4	false	0.19983880120210998	0.3919060934685824	0.0	regulation of RNA biosynthetic process
GO:0030029	16515	719	4	1	12841	4	1	false	0.2058734860535447	0.4015101689331563	0.0	actin filament-based process
GO:0051054	16515	176	4	1	3125	4	4	false	0.20704379796887715	0.4015739597967782	2.4225960600807973E-293	positive regulation of DNA metabolic process
GO:0008152	16515	9406	4	4	13878	4	1	false	0.21097115302678526	0.40577141347375273	0.0	metabolic process
GO:0044237	16515	8863	4	4	13059	4	2	false	0.21212351831229445	0.40577141347375273	0.0	cellular metabolic process
GO:0042733	16515	60	4	1	533	2	2	false	0.21265640649474293	0.40577141347375273	6.540884803178607E-81	embryonic digit morphogenesis
GO:0034061	16515	127	4	1	582	1	3	false	0.21821305841924213	0.4132358619383759	6.1790157365414E-132	DNA polymerase activity
GO:0033043	16515	1180	4	1	5370	1	2	false	0.21973929236441067	0.4132358619383759	0.0	regulation of organelle organization
GO:0032501	16515	6028	4	3	13878	4	1	false	0.22097625905242507	0.4132358619383759	0.0	multicellular organismal process
GO:0048608	16515	399	4	1	4990	3	3	false	0.22125092891318143	0.4132358619383759	0.0	reproductive structure development
GO:0042592	16515	1707	4	2	3583	2	1	false	0.2269029583680455	0.42027821940675264	0.0	homeostatic process
GO:0065007	16515	9584	4	4	13878	4	1	false	0.22740266262518344	0.42027821940675264	0.0	biological regulation
GO:0040007	16515	873	4	1	13878	4	1	false	0.2288812074994396	0.42080763670469884	0.0	growth
GO:0051052	16515	319	4	1	4959	4	3	false	0.23359320610228917	0.42724560494356517	0.0	regulation of DNA metabolic process
GO:0060429	16515	1111	4	3	1798	3	1	false	0.23568095377226728	0.42855126156592604	0.0	epithelium development
GO:2000027	16515	209	4	1	2428	3	3	false	0.2367351161624804	0.42855126156592604	1.547456785272404E-308	regulation of animal organ morphogenesis
GO:0006366	16515	1511	4	4	2161	4	1	false	0.23873681313198725	0.4299698726305689	0.0	transcription by RNA polymerase II
GO:0034329	16515	369	4	1	2840	2	2	false	0.2430172794427885	0.4354573585954535	0.0	cell junction assembly
GO:0019216	16515	359	4	1	5255	4	2	false	0.246577858575165	0.4396059801870366	0.0	regulation of lipid metabolic process
GO:0006278	16515	97	4	1	390	1	1	false	0.24871794871797653	0.43972015849445667	2.1118126187970548E-94	RNA-dependent DNA biosynthetic process
GO:0051493	16515	503	4	1	2019	1	2	false	0.2491332342744797	0.43972015849445667	0.0	regulation of cytoskeleton organization
GO:1905330	16515	163	4	1	1214	2	2	false	0.2506020038274505	0.44011197687109466	3.3392640985747553E-207	regulation of morphogenesis of an epithelium
GO:0006306	16515	76	4	1	300	1	3	false	0.2533333333333275	0.44270627062705253	3.448180124528378E-73	DNA methylation
GO:0007398	16515	169	4	1	1798	3	1	false	0.25643499682876064	0.4451396728557161	1.2949610330482691E-242	ectoderm development
GO:0048706	16515	120	4	1	869	2	2	false	0.2572478562678926	0.4451396728557161	7.711965741501751E-151	embryonic skeletal system development
GO:0042472	16515	84	4	1	598	2	3	false	0.2614073713047031	0.4501307418076107	8.629714908174993E-105	inner ear morphogenesis
GO:0061458	16515	403	4	1	4127	3	1	false	0.2653314785208311	0.4546699607662785	0.0	reproductive system development
GO:0044260	16515	6589	4	4	9167	4	2	false	0.2668442529439473	0.45485615969693577	0.0	cellular macromolecule metabolic process
GO:0065009	16515	3314	4	2	13061	4	2	false	0.26801722724352023	0.45485615969693577	0.0	regulation of molecular function
GO:0048513	16515	3125	4	3	4812	3	2	false	0.27379592441906425	0.46244000631545307	0.0	animal organ development
GO:0198738	16515	481	4	1	1687	1	1	false	0.2851215174868605	0.4773430801145319	0.0	cell-cell signaling by wnt
GO:0071840	16515	6683	4	3	13878	4	1	false	0.28532405072001765	0.4773430801145319	0.0	cellular component organization or biogenesis
GO:0048589	16515	579	4	1	5407	3	2	false	0.2881249554698885	0.4797552324569369	0.0	developmental growth
GO:0051093	16515	798	4	1	7314	3	3	false	0.2929395622871941	0.48548199759333105	0.0	negative regulation of developmental process
GO:0048869	16515	3513	4	2	13027	4	2	false	0.29529806792996677	0.48710382233307603	0.0	cellular developmental process
GO:0043087	16515	437	4	1	1470	1	2	false	0.29727891156468783	0.4880904920108596	0.0	regulation of GTPase activity
GO:0007010	16515	1441	4	1	4814	1	1	false	0.2993352721239803	0.48919144009150484	0.0	cytoskeleton organization
GO:0003676	16515	2455	4	4	3307	4	2	false	0.30352573698373775	0.4937538486417485	0.0	nucleic acid binding
GO:0035567	16515	148	4	1	480	1	1	false	0.30833333333336255	0.49646412730362216	4.2192094877610596E-128	non-canonical Wnt signaling pathway
GO:0009913	16515	266	4	2	719	3	2	false	0.3090818763779637	0.49646412730362216	5.6794946214960095E-205	epidermal cell differentiation
GO:0001501	16515	479	4	1	4127	3	1	false	0.30941107084078434	0.49646412730362216	0.0	skeletal system development
GO:0000003	16515	1253	4	1	13878	4	1	false	0.31514382440901456	0.5011070721458655	0.0	reproduction
GO:0022414	16515	1253	4	1	13878	4	2	false	0.31514382440901456	0.5011070721458655	0.0	reproductive process
GO:0022610	16515	1260	4	1	13878	4	1	false	0.3166616307806248	0.5012625814599129	0.0	biological adhesion
GO:0071897	16515	390	4	1	4242	4	3	false	0.32017015283270833	0.5045538569194019	0.0	DNA biosynthetic process
GO:0016043	16515	6509	4	3	12854	4	2	false	0.3221011094441504	0.5053408517057115	0.0	cellular component organization
GO:0007267	16515	1687	4	1	5153	1	2	false	0.3273821075087925	0.5109849682104393	0.0	cell-cell signaling
GO:0000790	16515	1077	4	4	1422	4	2	false	0.3286066182916689	0.5109849682104393	0.0	nuclear chromatin
GO:0007275	16515	4343	4	3	6284	3	2	false	0.33004128258351323	0.5109849682104393	0.0	multicellular organism development
GO:0043547	16515	366	4	1	1100	1	3	false	0.3327272727273241	0.5128940055578401	5.201504897444228E-303	positive regulation of GTPase activity
GO:0000904	16515	692	4	1	2048	1	2	false	0.33789062500004996	0.5185886548913811	0.0	cell morphogenesis involved in differentiation
GO:0051241	16515	1010	4	1	7773	3	3	false	0.3413918187941414	0.5216939914906144	0.0	negative regulation of multicellular organismal process
GO:0051347	16515	662	4	1	3461	2	3	false	0.3460072851404086	0.5264679812696734	0.0	positive regulation of transferase activity
GO:0048705	16515	220	4	1	1128	2	2	false	0.3521713958477971	0.5290252221394689	6.217814538392007E-241	skeletal system morphogenesis
GO:0005488	16515	9221	4	4	11969	4	1	false	0.35222138851057294	0.5290252221394689	0.0	binding
GO:0032989	16515	1057	4	1	7814	3	3	false	0.35343015286696067	0.5290252221394689	0.0	cellular component morphogenesis
GO:0090596	16515	224	4	1	1143	2	2	false	0.35368258477312936	0.5290252221394689	8.369270374267982E-245	sensory organ morphogenesis
GO:0002009	16515	503	4	2	1246	3	2	false	0.35721244020854126	0.53202304282394	0.0	morphogenesis of an epithelium
GO:0051345	16515	761	4	1	3821	2	3	false	0.35870108836288306	0.53202304282394	0.0	positive regulation of hydrolase activity
GO:0003007	16515	239	4	1	1171	2	2	false	0.3666805345712924	0.5396320653010573	1.5541117971466617E-256	heart morphogenesis
GO:0003677	16515	1911	4	4	2455	4	1	false	0.3668886562953364	0.5396320653010573	0.0	DNA binding
GO:0048878	16515	1045	4	2	1707	2	1	false	0.3746314568451872	0.5476873536299811	0.0	chemical homeostasis
GO:0060322	16515	701	4	1	4812	3	1	false	0.3765245060344351	0.5476873536299811	0.0	head development
GO:0001841	16515	98	4	2	159	2	2	false	0.37839344001275105	0.5476873536299811	1.6238162623023295E-45	neural tube formation
GO:0032956	16515	318	4	1	840	1	3	false	0.37857142857143167	0.5476873536299811	3.5348060425045305E-241	regulation of actin cytoskeleton organization
GO:0043565	16515	1505	4	4	1911	4	1	false	0.3843570897629762	0.5518486904344655	0.0	sequence-specific DNA binding
GO:0044212	16515	1506	4	4	1912	4	2	false	0.3845744414925737	0.5518486904344655	0.0	transcription regulatory region DNA binding
GO:0008283	16515	1612	4	1	13878	4	1	false	0.389789567101198	0.5561298007650116	0.0	cell population proliferation
GO:0016817	16515	1312	4	1	3358	1	1	false	0.3907087552116796	0.5561298007650116	0.0	hydrolase activity, acting on acid anhydrides
GO:0003006	16515	848	4	1	5486	3	2	false	0.39579907448228246	0.560059009850752	0.0	developmental process involved in reproduction
GO:0035113	16515	122	4	1	547	2	2	false	0.3966423582512408	0.560059009850752	2.0413308639777484E-125	embryonic appendage morphogenesis
GO:0009792	16515	587	4	2	929	2	1	false	0.39899920195994737	0.5611423039516392	1.2806725586208028E-264	embryo development ending in birth or egg hatching
GO:0007507	16515	522	4	1	3325	3	2	false	0.4010075732489422	0.5617288625272882	0.0	heart development
GO:0048704	16515	91	4	1	399	2	3	false	0.40456669311463994	0.5644744769544185	1.909967811450796E-92	embryonic skeletal system morphogenesis
GO:0003690	16515	1527	4	4	1911	4	1	false	0.40735216448411976	0.5661232837121822	0.0	double-stranded DNA binding
GO:0060606	16515	85	4	2	132	2	1	false	0.41290770298400686	0.5701490345789679	6.5152647128727486E-37	tube closure
GO:0030036	16515	629	4	1	1519	1	2	false	0.41408821593183887	0.5701490345789679	0.0	actin cytoskeleton organization
GO:0048701	16515	44	4	1	106	1	2	false	0.415094339622648	0.5701490345789679	7.298015688660608E-31	embryonic cranial skeleton morphogenesis
GO:0009653	16515	2361	4	2	5265	3	2	false	0.4229092796050099	0.5739377506967839	0.0	anatomical structure morphogenesis
GO:0070161	16515	776	4	1	1821	1	1	false	0.42613948379970557	0.5739377506967839	0.0	anchoring junction
GO:0051338	16515	966	4	1	3980	2	2	false	0.4265634531030445	0.5739377506967839	0.0	regulation of transferase activity
GO:0006629	16515	1169	4	1	8996	4	2	false	0.4270189297380287	0.5739377506967839	0.0	lipid metabolic process
GO:0042471	16515	104	4	1	428	2	3	false	0.4273676377247544	0.5739377506967839	1.8951771628855056E-102	ear morphogenesis
GO:0043227	16515	7507	4	4	9283	4	1	false	0.4276080125587937	0.5739377506967839	0.0	membrane-bounded organelle
GO:0001654	16515	323	4	2	492	2	2	false	0.4305383074197179	0.5756819034816681	9.127290303776097E-137	eye development
GO:0006259	16515	942	4	1	7103	4	2	false	0.43404556751895074	0.5757562141791366	0.0	DNA metabolic process
GO:0005575	16515	11845	4	4	14589	4	1	false	0.43450700126855274	0.5757562141791366	0.0	cellular_component
GO:0043231	16515	7335	4	4	9029	4	2	false	0.4354869948607067	0.5757562141791366	0.0	intracellular membrane-bounded organelle
GO:0120192	16515	55	4	1	124	1	2	false	0.4435483870967703	0.5842260471834325	1.442520062364681E-36	tight junction assembly
GO:0003208	16515	67	4	1	150	1	2	false	0.44666666666667176	0.5861462205700191	2.518606196030409E-44	cardiac ventricle morphogenesis
GO:0003674	16515	11969	4	4	14589	4	1	false	0.45299172216915934	0.5922447330581972	0.0	molecular_function
GO:0090175	16515	108	4	1	233	1	3	false	0.46351931330475876	0.6037723896552762	2.5741614511094307E-69	regulation of establishment of planar polarity
GO:0007399	16515	1971	4	2	4127	3	1	false	0.4663943215418213	0.6052838070009666	0.0	nervous system development
GO:0001738	16515	139	4	1	503	2	1	false	0.47671738493354454	0.6164147871118726	4.284659137126924E-128	morphogenesis of a polarized epithelium
GO:0065008	16515	3583	4	2	9584	4	1	false	0.4791941931643734	0.6173560225803788	0.0	regulation of biological quality
GO:0006950	16515	3575	4	1	7281	1	1	false	0.4910039829684965	0.6302705672286518	0.0	response to stress
GO:0051336	16515	1199	4	1	4153	2	2	false	0.4941116689315289	0.6310785784509342	0.0	regulation of hydrolase activity
GO:0007420	16515	659	4	1	3235	3	3	false	0.49520896949265936	0.6310785784509342	0.0	brain development
GO:0043229	16515	9004	4	4	10673	4	2	false	0.5064664032172089	0.6399169190968172	0.0	intracellular organelle
GO:0043297	16515	62	4	1	122	1	1	false	0.5081967213114754	0.6399169190968172	2.6517475427186142E-36	apical junction assembly
GO:0035326	16515	590	4	2	1506	4	1	false	0.5106264640432883	0.6399169190968172	0.0	cis-regulatory region binding
GO:0043170	16515	7606	4	4	8995	4	1	false	0.5111727518101513	0.6399169190968172	0.0	macromolecule metabolic process
GO:0007043	16515	122	4	1	406	2	2	false	0.5112084169555311	0.6399169190968172	3.8171500095233107E-107	cell-cell junction assembly
GO:0030054	16515	1821	4	1	10934	4	1	false	0.5175174953421782	0.6455253563808795	0.0	cell junction
GO:0043226	16515	9283	4	4	10934	4	1	false	0.5195109770397675	0.645730193292387	0.0	organelle
GO:0061138	16515	166	4	1	513	2	2	false	0.5428926047757777	0.6724248753889457	1.4674518701577213E-139	morphogenesis of a branching epithelium
GO:0000987	16515	585	4	2	1418	4	2	false	0.5465150908558535	0.6739532678448062	0.0	cis-regulatory region sequence-specific DNA binding
GO:0016070	16515	3298	4	4	3833	4	1	false	0.5479450081344459	0.6739532678448062	0.0	RNA metabolic process
GO:0072359	16515	983	4	1	4127	3	1	false	0.5579764036809008	0.6839085781227708	0.0	circulatory system development
GO:0120193	16515	58	4	1	172	2	1	false	0.56201550387595	0.6857241885171931	2.8009604488538134E-47	tight junction organization
GO:0007166	16515	2604	4	1	4610	1	1	false	0.5648590021697816	0.6857241885171931	0.0	cell surface receptor signaling pathway
GO:0003924	16515	723	4	1	1279	1	1	false	0.5652853792025586	0.6857241885171931	0.0	GTPase activity
GO:0016772	16515	1632	4	1	2841	1	1	false	0.5744456177411846	0.6944496680227334	0.0	transferase activity, transferring phosphorus-containing groups
GO:0005911	16515	453	4	1	776	1	1	false	0.5837628865982845	0.7033047746388887	4.8883159172596333E-228	cell-cell junction
GO:0006807	16515	8339	4	4	9406	4	1	false	0.6177326284278082	0.7416993803912119	0.0	nitrogen compound metabolic process
GO:0005622	16515	10525	4	4	11845	4	1	false	0.6233336349876148	0.7458873666122985	0.0	intracellular
GO:0048731	16515	4127	4	3	4812	3	2	false	0.6307853429930377	0.7487975170658794	0.0	system development
GO:0051128	16515	2242	4	1	10141	4	2	false	0.6319622446784885	0.7487975170658794	0.0	regulation of cellular component organization
GO:0043583	16515	193	4	1	491	2	1	false	0.6321293486845101	0.7487975170658794	3.480694703029487E-142	ear development
GO:0030216	16515	219	4	2	370	3	2	false	0.6366481805241571	0.751628119481697	5.286265951819217E-108	keratinocyte differentiation
GO:0001838	16515	109	4	2	135	2	2	false	0.6507462686566737	0.7657114427860194	2.1642897152889733E-28	embryonic epithelial tube formation
GO:0051960	16515	821	4	1	2749	3	2	false	0.655178053289416	0.7659355041288225	0.0	regulation of nervous system development
GO:0022603	16515	970	4	1	3247	3	2	false	0.6552762669883977	0.7659355041288225	0.0	regulation of anatomical structure morphogenesis
GO:0006305	16515	76	4	1	115	1	1	false	0.6608695652174024	0.7686981211951102	1.3148330487621472E-31	DNA alkylation
GO:1903506	16515	2128	4	4	2359	4	2	false	0.6619949825589617	0.7686981211951102	0.0	regulation of nucleic acid-templated transcription
GO:0016740	16515	2841	4	1	6357	2	1	false	0.6941291458980873	0.8025774020107502	0.0	transferase activity
GO:0014020	16515	91	4	2	109	2	2	false	0.6957186544342481	0.8025774020107502	5.995055981629688E-21	primary neural tube formation
GO:0060071	16515	106	4	1	150	1	2	false	0.7066666666666711	0.8102761155693908	5.3333104558304893E-39	Wnt signaling pathway, planar cell polarity pathway
GO:0000976	16515	1415	4	4	1543	4	2	false	0.7069831263324996	0.8102761155693908	6.742013886341853E-191	transcription regulatory region sequence-specific DNA binding
GO:0110165	16515	10934	4	4	11845	4	1	false	0.7260352138653201	0.8294188689141035	0.0	cellular anatomical entity
GO:0003824	16515	6357	4	2	11969	4	1	false	0.7327074886059841	0.8310969406332044	0.0	catalytic activity
GO:0009987	16515	12841	4	4	13878	4	1	false	0.7329471922548509	0.8310969406332044	0.0	cellular process
GO:0044238	16515	8708	4	4	9406	4	1	false	0.7345672676418123	0.8310969406332044	0.0	primary metabolic process
GO:1990837	16515	1457	4	4	1567	4	2	false	0.7471993437587073	0.8404761904761854	2.7858462114274706E-172	sequence-specific double-stranded DNA binding
GO:0003231	16515	122	4	1	163	1	1	false	0.7484662576687011	0.8404761904761854	1.6480987782092163E-39	cardiac ventricle development
GO:0003964	16515	96	4	1	128	1	2	false	0.7499999999999954	0.8404761904761854	6.766783843341207E-31	RNA-directed DNA polymerase activity
GO:0042803	16515	603	4	1	799	1	2	false	0.7546933667082819	0.8430593621772897	1.4553087568464765E-192	protein homodimerization activity
GO:0048468	16515	1897	4	1	5006	3	3	false	0.7605412245212917	0.8469118367697664	0.0	cell development
GO:0048856	16515	4812	4	3	5265	3	1	false	0.7634110217815065	0.8474342474492823	0.0	anatomical structure development
GO:0043010	16515	284	4	2	323	2	1	false	0.7727631098206066	0.8549841361349957	3.0841609002606947E-51	camera-type eye development
GO:0016055	16515	480	4	1	619	1	2	false	0.7754442649433593	0.8549841361349957	1.7139153157443847E-142	Wnt signaling pathway
GO:0016787	16515	3358	4	1	6357	2	1	false	0.7774784920661009	0.8549841361349957	0.0	hydrolase activity
GO:0022607	16515	2668	4	1	6683	3	2	false	0.7832232637594164	0.8586267456741428	0.0	cellular component assembly
GO:0048523	16515	4164	4	1	12864	4	3	false	0.790841310358756	0.8642940636428511	0.0	negative regulation of cellular process
GO:0048519	16515	4686	4	1	13878	4	2	false	0.807585945825698	0.879869873075529	0.0	negative regulation of biological process
GO:0003720	16515	78	4	1	96	1	1	false	0.8125000000000109	0.881245972087094	7.311071215984148E-20	telomerase activity
GO:0044085	16515	2890	4	1	6683	3	1	false	0.817238147445301	0.881245972087094	0.0	cellular component biogenesis
GO:0044728	16515	94	4	1	115	1	1	false	0.8173913043478114	0.881245972087094	1.8992404090440877E-23	DNA methylation or demethylation
GO:0008150	16515	13878	4	4	14589	4	1	false	0.818834784262229	0.881245972087094	0.0	biological_process
GO:0007165	16515	4610	4	1	12851	4	5	false	0.8309331317261205	0.8880345817240831	0.0	signal transduction
GO:0001701	16515	339	4	1	571	2	1	false	0.8353396626422886	0.8880345817240831	9.130771441335421E-167	in utero embryonic development
GO:0071704	16515	8995	4	4	9406	4	1	false	0.8363192854597384	0.8880345817240831	0.0	organic substance metabolic process
GO:0042060	16515	505	4	1	602	1	1	false	0.8388704318937582	0.8880345817240831	8.253237307151272E-115	wound healing
GO:0023052	16515	5095	4	1	13878	4	1	false	0.8396182107657413	0.8880345817240831	0.0	signaling
GO:0035108	16515	142	4	1	169	1	2	false	0.8402366863904923	0.8880345817240831	6.874912312685913E-32	limb morphogenesis
GO:0070830	16515	54	4	1	63	1	2	false	0.857142857142849	0.9026240778001309	4.2251694517571955E-11	bicellular tight junction assembly
GO:0030326	16515	122	4	1	142	1	2	false	0.8591549295774618	0.9026240778001309	8.913457936657655E-25	embryonic limb morphogenesis
GO:0007154	16515	5113	4	1	12841	4	1	false	0.8688589134371763	0.9077981998335855	0.0	cell communication
GO:0001736	16515	121	4	1	139	1	2	false	0.8705035971223073	0.9077981998335855	5.389373527412961E-23	establishment of planar polarity
GO:0001843	16515	85	4	2	91	2	2	false	0.8717948717948597	0.9077981998335855	1.5002312651502098E-9	neural tube closure
GO:0000978	16515	562	4	2	838	4	2	false	0.8929213333106439	0.927062443113698	7.891714192443514E-230	RNA polymerase II cis-regulatory region sequence-specific DNA binding
GO:0030154	16515	3328	4	2	3513	2	1	false	0.8974359473157141	0.9290172709749182	6.4067112836E-314	cell differentiation
GO:0000902	16515	960	4	1	1057	1	1	false	0.9082308420055522	0.9374429451109938	4.187268842637695E-140	cell morphogenesis
GO:0051716	16515	5952	4	1	13037	4	2	false	0.9128071643256879	0.9394196180961161	0.0	cellular response to stimulus
GO:0043009	16515	571	4	2	587	2	1	false	0.9461832305174338	0.968163354170579	1.2941493882636457E-31	chordate embryonic development
GO:0043412	16515	3949	4	1	7606	4	1	false	0.94660452754264	0.968163354170579	0.0	macromolecule modification
GO:0050896	16515	7281	4	1	13878	4	1	false	0.9489646474306525	0.968163354170579	0.0	response to stimulus
GO:0017111	16515	1279	4	1	1312	1	1	false	0.9748475609753142	0.986068377826789	1.671504200825845E-66	nucleoside-triphosphatase activity
GO:0097659	16515	2359	4	4	2371	4	1	false	0.9798959247948389	0.986068377826789	1.5605119001577283E-32	nucleic acid-templated transcription
GO:0090132	16515	264	4	1	269	1	1	false	0.981412639405111	0.986068377826789	8.844135751491747E-11	epithelium migration
GO:0150063	16515	324	4	2	327	2	1	false	0.9817076602689616	0.986068377826789	1.7318191461262801E-7	visual system development
GO:0006996	16515	4814	4	1	6509	3	1	false	0.9823641074486691	0.986068377826789	0.0	organelle organization
GO:0005515	16515	5904	4	1	9221	4	1	false	0.9832749829887527	0.986068377826789	0.0	protein binding
GO:0007155	16515	1255	4	1	1260	1	1	false	0.9960317460319057	0.9960317460319057	3.808723211297523E-14	cell adhesion
GO:0000000	16515	14589	4	4	0	0	0	true	1.0	1.0	1.0	Gene Ontology
GO:0001161	16515	13	4	1	13	1	1	true	1.0	1.0	1.0	intronic transcription regulatory region sequence-specific DNA binding
GO:0016462	16515	1312	4	1	1312	1	1	true	1.0	1.0	1.0	pyrophosphatase activity
GO:0016818	16515	1312	4	1	1312	1	1	true	1.0	1.0	1.0	hydrolase activity, acting on acid anhydrides, in phosphorus-containing anhydrides
GO:0060173	16515	169	4	1	169	1	1	true	1.0	1.0	1.0	limb development
