## Supplementary File S4 for "PIGNON: A protein-protein interaction-guided functional enrichment analysis for quantitative proteomics": table-mcl2_cluster1002-Parent-Child-Union-Benjamini-Hochberg.txt

ID	Pop.total	Pop.term	Study.total	Study.term	Pop.family	Study.family	nparents	is.trivial	p	p.adjusted	p.min	name
GO:0045239	16515	11	4	1	8494	1	2	false	0.0012950317871525594	0.18033736474382617	2.4195476537239763E-36	tricarboxylic acid cycle enzyme complex
GO:0030976	16515	5	4	1	5155	2	7	false	0.0019391114488583458	0.18033736474382617	3.302787372688155E-17	thiamine pyrophosphate binding
GO:0098543	16515	8	4	1	1254	1	2	false	0.0063795853269555435	0.30575342465756505	6.743056321963542E-21	detection of other organism
GO:0006099	16515	33	4	1	8712	2	2	false	0.007561842741506155	0.30575342465756505	8.732724374914446E-94	tricarboxylic acid cycle
GO:0045252	16515	6	4	1	730	1	2	false	0.00821917808219261	0.30575342465756505	4.856704615938651E-15	oxoglutarate dehydrogenase complex
GO:0098581	16515	13	4	1	1262	1	2	false	0.01030110935024003	0.31933438985744095	3.216918487623883E-31	detection of external biotic stimulus
GO:0016045	16515	8	4	1	553	1	2	false	0.01446654611211585	0.35894736842113134	4.850752923380418E-18	detection of bacterium
GO:0009595	16515	22	4	1	1425	1	2	false	0.015438596491231455	0.35894736842113134	5.465095528745518E-49	detection of biotic stimulus
GO:0038187	16515	18	4	1	850	1	1	false	0.021176470588242843	0.39857142857141664	1.4305908161019174E-37	pattern recognition receptor activity
GO:0000270	16515	3	4	1	140	1	1	false	0.021428571428570787	0.39857142857141664	2.2342374547566455E-6	peptidoglycan metabolic process
GO:0051606	16515	176	4	1	7281	1	1	false	0.02417250377686823	0.4087350638634083	0.0	detection of stimulus
GO:0001906	16515	125	4	1	13878	3	1	false	0.026780446217488395	0.4150969163710701	5.33544237147986E-309	cell killing
GO:0008652	16515	59	4	1	1937	1	3	false	0.030459473412475277	0.4358047734400309	3.880792315783584E-114	cellular amino acid biosynthetic process
GO:0006082	16515	1019	4	2	9265	3	3	false	0.03360376060647264	0.4464499623431365	0.0	organic acid metabolic process
GO:0006026	16515	61	4	1	1639	1	4	false	0.03721781574132914	0.4564865247085967	1.2798889127033305E-112	aminoglycan catabolic process
GO:1901135	16515	1073	4	2	8995	3	1	false	0.03926765803944918	0.4564865247085967	0.0	carbohydrate derivative metabolic process
GO:0002244	16515	153	4	1	3353	1	2	false	0.04563077840735875	0.4680194805192874	2.7576923449191196E-269	hematopoietic progenitor cell differentiation
GO:1901681	16515	213	4	1	9221	2	1	false	0.045667756872352167	0.4680194805192874	0.0	sulfur compound binding
GO:0016874	16515	155	4	1	6357	2	1	false	0.04817437366535955	0.4680194805192874	9.95913586E-316	ligase activity
GO:0006022	16515	148	4	1	8435	3	3	false	0.05172566484323658	0.4680194805192874	7.9E-323	aminoglycan metabolic process
GO:0009253	16515	3	4	1	55	1	2	false	0.0545454545454539	0.4680194805192874	3.811701924909409E-5	peptidoglycan catabolic process
GO:0046939	16515	130	4	1	2217	1	1	false	0.05863779882721141	0.4680194805192874	3.4408422572295827E-214	nucleotide phosphorylation
GO:0016624	16515	9	4	1	138	1	1	false	0.06521739130434744	0.4680194805192874	2.609430197646809E-14	oxidoreductase activity, acting on the aldehyde or oxo group of donors, disulfide as acceptor
GO:0016774	16515	111	4	1	1632	1	1	false	0.06801470588230388	0.4680194805192874	1.980965115726932E-175	phosphotransferase activity, carboxyl group as acceptor
GO:1990204	16515	92	4	1	1314	1	1	false	0.0700152207001635	0.4680194805192874	3.9884215346946503E-144	oxidoreductase complex
GO:0016853	16515	232	4	1	6357	2	1	false	0.07166403679979413	0.4680194805192874	0.0	isomerase activity
GO:0019730	16515	97	4	1	1298	1	2	false	0.07473035439137801	0.4680194805192874	3.921431296900155E-149	antimicrobial humoral response
GO:0042834	16515	15	4	1	200	1	1	false	0.07499999999999707	0.4680194805192874	6.835542688885341E-23	peptidoglycan binding
GO:0016879	16515	12	4	1	155	1	1	false	0.07741935483870936	0.4680194805192874	3.855073399371687E-18	ligase activity, forming carbon-nitrogen bonds
GO:0004618	16515	111	4	1	1426	1	2	false	0.07784011220194595	0.4680194805192874	1.1175190912424194E-168	phosphoglycerate kinase activity
GO:0002376	16515	2527	4	2	13878	3	1	false	0.08737190021409164	0.4680194805192874	0.0	immune system process
GO:0046034	16515	283	4	1	9406	3	1	false	0.0875820853347729	0.4680194805192874	0.0	ATP metabolic process
GO:0044281	16515	1811	4	2	9406	3	1	false	0.09690580623423609	0.4680194805192874	0.0	small molecule metabolic process
GO:0006520	16515	297	4	1	8872	3	3	false	0.09711445650030104	0.4680194805192874	0.0	cellular amino acid metabolic process
GO:0048037	16515	463	4	1	9221	2	1	false	0.09790692799977299	0.4680194805192874	0.0	cofactor binding
GO:0043167	16515	2941	4	2	9221	2	1	false	0.10170291758441691	0.4680194805192874	0.0	ion binding
GO:0005759	16515	457	4	1	4452	1	2	false	0.1026504941600049	0.4680194805192874	0.0	mitochondrial matrix
GO:0016019	16515	3	4	1	29	1	2	false	0.1034482758620689	0.4680194805192874	2.7367268746579103E-4	peptidoglycan immune receptor activity
GO:0016053	16515	274	4	1	5091	2	4	false	0.10475429694229897	0.4680194805192874	0.0	organic acid biosynthetic process
GO:0032689	16515	31	4	1	290	1	3	false	0.10689655172412854	0.4680194805192874	2.0083344328941216E-42	negative regulation of interferon-gamma production
GO:0045240	16515	10	4	1	93	1	2	false	0.10752688172042867	0.4680194805192874	1.2377124537168915E-13	dihydrolipoyl dehydrogenase complex
GO:0006091	16515	491	4	1	8863	2	1	false	0.10773457077643023	0.4680194805192874	0.0	generation of precursor metabolites and energy
GO:1901136	16515	149	4	1	2652	2	2	false	0.10923138370026533	0.4680194805192874	2.035432341861235E-248	carbohydrate derivative catabolic process
GO:0019842	16515	124	4	1	1120	1	1	false	0.11071428571424002	0.4680194805192874	1.4028846427522195E-168	vitamin binding
GO:1901575	16515	1956	4	2	9133	3	2	false	0.11792570287235611	0.48742623853907197	0.0	organic substance catabolic process
GO:0016829	16515	416	4	1	6357	2	1	false	0.12660661680897872	0.5038112595770337	0.0	lyase activity
GO:0005739	16515	1076	4	1	8452	1	2	false	0.12730714623720743	0.5038112595770337	0.0	mitochondrion
GO:0046983	16515	799	4	1	5904	1	1	false	0.13533197831943072	0.521142269857886	0.0	protein dimerization activity
GO:0006959	16515	229	4	1	1668	1	1	false	0.13729016786578718	0.521142269857886	5.969036595313538E-289	humoral immune response
GO:0032649	16515	92	4	1	639	1	2	false	0.1439749608763809	0.5355868544601369	9.552768337139131E-114	regulation of interferon-gamma production
GO:0016052	16515	176	4	1	2252	2	2	false	0.1502296591291839	0.5474882260597917	1.9705320068870085E-267	carbohydrate catabolic process
GO:0032609	16515	105	4	1	686	1	1	false	0.15306122448983425	0.5474882260597917	7.3592024399097294E-127	interferon-gamma production
GO:0009056	16515	2357	4	2	9406	3	1	false	0.15687845219816113	0.5505545680916598	0.0	catabolic process
GO:0001818	16515	230	4	1	1391	1	3	false	0.1653486700214922	0.5624511600793328	4.369587958165681E-270	negative regulation of cytokine production
GO:0097367	16515	811	4	1	9221	2	1	false	0.16817607926546949	0.5624511600793328	0.0	carbohydrate derivative binding
GO:0072521	16515	511	4	1	8470	3	5	false	0.17031086098479142	0.5624511600793328	0.0	purine-containing compound metabolic process
GO:0005975	16515	557	4	1	8996	3	2	false	0.17450383622557344	0.5624511600793328	0.0	carbohydrate metabolic process
GO:0009607	16515	1277	4	1	7281	1	1	false	0.17538799615377043	0.5624511600793328	0.0	response to biotic stimulus
GO:0016903	16515	138	4	1	757	1	1	false	0.18229854689570962	0.5657695542474532	2.0410077817667137E-155	oxidoreductase activity, acting on the aldehyde or oxo group of donors
GO:0042742	16515	217	4	1	1189	1	2	false	0.1825063078217591	0.5657695542474532	1.4317994561909391E-244	defense response to bacterium
GO:0006753	16515	587	4	1	3053	1	3	false	0.19226989846037554	0.5862655920267188	0.0	nucleoside phosphate metabolic process
GO:0060089	16515	856	4	1	11969	3	1	false	0.19959101320738645	0.5972477064220554	0.0	molecular transducer activity
GO:0044283	16515	568	4	1	5316	2	2	false	0.20229612656970722	0.5972477064220554	0.0	small molecule biosynthetic process
GO:0006757	16515	112	4	1	545	1	4	false	0.20550458715597603	0.5972477064220554	1.4114609696311662E-119	ATP generation from ADP
GO:0001816	16515	686	4	1	6028	2	1	false	0.2146702920250405	0.6080216566851652	0.0	cytokine production
GO:0016491	16515	757	4	1	6524	2	2	false	0.2186182590433337	0.6080216566851652	0.0	oxidoreductase activity
GO:0006165	16515	128	4	1	581	1	3	false	0.22030981067121383	0.6080216566851652	2.228358214210284E-132	nucleoside diphosphate phosphorylation
GO:0001817	16515	632	4	1	2817	1	2	false	0.2243521476746345	0.6080216566851652	0.0	regulation of cytokine production
GO:0036094	16515	1120	4	1	9221	2	1	false	0.2281823462022756	0.6080216566851652	0.0	small molecule binding
GO:0055086	16515	656	4	1	5306	2	2	false	0.23200239587821517	0.6080216566851652	0.0	nucleobase-containing small molecule metabolic process
GO:0015980	16515	256	4	1	1103	1	2	false	0.2320942883045523	0.6080216566851652	1.0277905094124506E-258	energy derivation by oxidation of organic compounds
GO:0051241	16515	1010	4	1	7773	2	3	false	0.2430048548816202	0.6198553670812745	0.0	negative regulation of multicellular organismal process
GO:0009132	16515	144	4	1	587	1	1	false	0.2453151618398848	0.6198553670812745	2.442921476294658E-141	nucleoside diphosphate metabolic process
GO:0005539	16515	200	4	1	811	1	1	false	0.24660912453771136	0.6198553670812745	5.617932269535467E-196	glycosaminoglycan binding
GO:0048534	16515	816	4	1	3162	1	2	false	0.2580645161287946	0.6265797523749019	0.0	hematopoietic or lymphoid organ development
GO:0046031	16515	119	4	1	461	1	2	false	0.25813449023857876	0.6265797523749019	1.0795618302038853E-113	ADP metabolic process
GO:0006090	16515	146	4	1	558	1	1	false	0.26164874551973094	0.6265797523749019	1.3395399862624494E-138	pyruvate metabolic process
GO:0019693	16515	483	4	1	3417	2	3	false	0.2627592509959266	0.6265797523749019	0.0	ribose phosphate metabolic process
GO:1902494	16515	1314	4	1	4639	1	1	false	0.2832507005815175	0.6668940545336995	0.0	catalytic complex
GO:0002520	16515	859	4	1	5348	2	2	false	0.2954677610177334	0.6757718980807605	0.0	immune system development
GO:0019637	16515	1008	4	1	9042	3	2	false	0.2985707185146525	0.6757718980807605	0.0	organophosphate metabolic process
GO:0055114	16515	1051	4	1	9406	3	1	false	0.29917915348211505	0.6757718980807605	0.0	oxidation-reduction process
GO:0009057	16515	1319	4	1	8030	2	2	false	0.30155412656292	0.6757718980807605	0.0	macromolecule catabolic process
GO:0008152	16515	9406	4	3	13878	3	1	false	0.311307534642788	0.6893238267090306	0.0	metabolic process
GO:0031640	16515	40	4	1	125	1	1	false	0.3199999999999909	0.6960521380990224	1.220877551201669E-33	killing of cells of other organism
GO:1901564	16515	6170	4	3	9003	3	2	false	0.3218305584758921	0.6960521380990224	0.0	organonitrogen compound metabolic process
GO:0004591	16515	3	4	1	9	1	1	false	0.3333333333333331	0.7103513503376118	0.011904761904761887	oxoglutarate dehydrogenase (succinyl-transferring) activity
GO:0009605	16515	2447	4	1	7281	1	1	false	0.3360802087618808	0.7103513503376118	0.0	response to external stimulus
GO:0050830	16515	74	4	1	217	1	1	false	0.34101382488477516	0.7126805778490807	5.86351028156601E-60	defense response to Gram-positive bacterium
GO:0046982	16515	280	4	1	799	1	1	false	0.3504380475594878	0.7202858082879069	5.893370673055447E-224	protein heterodimerization activity
GO:0044419	16515	1871	4	1	13878	3	1	false	0.3523978954526857	0.7202858082879069	0.0	interspecies interaction between organisms
GO:0031974	16515	3948	4	1	10934	1	1	false	0.36107554417561966	0.7300005567028832	0.0	membrane-enclosed lumen
GO:0016835	16515	154	4	1	416	1	1	false	0.3701923076923407	0.7403846153846814	2.1039926219434314E-118	carbon-oxygen lyase activity
GO:0006027	16515	55	4	1	146	1	2	false	0.37671232876713984	0.745409501603064	1.4609019209594355E-41	glycosaminoglycan catabolic process
GO:0006952	16515	1379	4	1	3575	1	1	false	0.3857342657333946	0.7500296213257117	0.0	defense response
GO:0043169	16515	1836	4	2	2941	2	1	false	0.3896425622260604	0.7500296213257117	0.0	cation binding
GO:0032991	16515	4639	4	1	11845	1	1	false	0.3916420430583112	0.7500296213257117	0.0	protein-containing complex
GO:0006955	16515	1668	4	1	7504	2	2	false	0.3951768972576331	0.7500296213257117	0.0	immune response
GO:0032501	16515	6028	4	2	13878	3	1	false	0.40209355318075224	0.7554484938547467	0.0	multicellular organismal process
GO:0043233	16515	3948	4	1	9283	1	2	false	0.42529354734620334	0.7867264153053058	0.0	organelle lumen
GO:0045087	16515	757	4	1	1772	1	2	false	0.42720090293460156	0.7867264153053058	0.0	innate immune response
GO:0070013	16515	3948	4	1	9004	1	2	false	0.4384717903129156	0.7963487713106651	0.0	intracellular organelle lumen
GO:0009617	16515	553	4	1	1254	1	1	false	0.4409888357257984	0.7963487713106651	0.0	response to bacterium
GO:1901565	16515	1167	4	1	6503	3	2	false	0.4475889327849545	0.8004955913269378	0.0	organonitrogen compound catabolic process
GO:0048869	16515	3513	4	1	13027	2	2	false	0.4666342097695012	0.8266091715916879	0.0	cellular developmental process
GO:0051239	16515	2782	4	1	10089	2	2	false	0.47547574013626226	0.8287328841556416	0.0	regulation of multicellular organismal process
GO:0009060	16515	82	4	1	172	1	1	false	0.476744186046525	0.8287328841556416	3.308688116608232E-51	aerobic respiration
GO:0006950	16515	3575	4	1	7281	1	1	false	0.4910039829684965	0.8456179706679662	0.0	response to stress
GO:0046394	16515	274	4	1	923	2	2	false	0.5058178203212749	0.8593461923535312	5.635438849437825E-243	carboxylic acid biosynthetic process
GO:0043207	16515	1256	4	1	2462	1	2	false	0.5101543460606558	0.8593461923535312	0.0	response to external biotic stimulus
GO:1901566	16515	1676	4	1	7864	3	2	false	0.5128356309206556	0.8593461923535312	0.0	organonitrogen compound biosynthetic process
GO:0005737	16515	6076	4	1	11683	1	2	false	0.5200718993428045	0.8618300217064495	0.0	cytoplasm
GO:0006096	16515	111	4	1	212	1	7	false	0.5235849056603699	0.8618300217064495	3.510465594908556E-63	glycolytic process
GO:0003824	16515	6357	4	2	11969	3	1	false	0.5466266953838821	0.8753094874363126	0.0	catalytic activity
GO:0003674	16515	11969	4	3	14589	3	1	false	0.5521759367843886	0.8753094874363126	0.0	molecular_function
GO:1990234	16515	726	4	1	1314	1	1	false	0.5525114155252855	0.8753094874363126	0.0	transferase complex
GO:0016866	16515	129	4	1	232	1	1	false	0.556034482758588	0.8753094874363126	1.1847578980744412E-68	intramolecular transferase activity
GO:0006793	16515	3009	4	1	8863	2	1	false	0.563766767598372	0.8753094874363126	0.0	phosphorus metabolic process
GO:0046914	16515	976	4	1	1729	1	1	false	0.564488143435167	0.8753094874363126	0.0	transition metal ion binding
GO:0061844	16515	55	4	1	97	1	1	false	0.5670103092783532	0.8753094874363126	1.8544560364241052E-28	antimicrobial humoral immune response mediated by antimicrobial peptide
GO:0016772	16515	1632	4	1	2841	1	1	false	0.5744456177411846	0.8753094874363126	0.0	transferase activity, transferring phosphorus-containing groups
GO:1901363	16515	3236	4	1	9221	2	1	false	0.5787433240352801	0.8753094874363126	0.0	heterocyclic compound binding
GO:0050662	16515	268	4	1	463	1	1	false	0.5788336933046584	0.8753094874363126	3.618276789168254E-136	coenzyme binding
GO:0098542	16515	941	4	1	1609	1	2	false	0.5848353014288356	0.8759552354509159	0.0	defense response to other organism
GO:0097159	16515	3307	4	1	9221	2	1	false	0.5886795937170134	0.8759552354509159	0.0	organic cyclic compound binding
GO:0016301	16515	1426	4	1	2396	1	2	false	0.5951585976633993	0.8785674536935895	0.0	kinase activity
GO:0048513	16515	3125	4	1	4812	1	2	false	0.6494181213633105	0.9511163037289428	0.0	animal organ development
GO:0051707	16515	1254	4	1	1873	1	2	false	0.6695141484244481	0.9687499999999817	0.0	response to other organism
GO:0045333	16515	172	4	1	256	1	1	false	0.6718749999999873	0.9687499999999817	8.246990286896408E-70	cellular respiration
GO:0016740	16515	2841	4	1	6357	2	1	false	0.6941291458980873	0.9893521911269983	0.0	transferase activity
GO:0006807	16515	8339	4	3	9406	3	1	false	0.6968018120303053	0.9893521911269983	0.0	nitrogen compound metabolic process
GO:0048519	16515	4686	4	1	13878	3	2	false	0.7094629446470648	0.9966334823369567	0.0	negative regulation of biological process
GO:0043168	16515	1438	4	1	2941	2	1	false	0.7389122122813316	0.9966334823369567	0.0	anion binding
GO:0016310	16515	2217	4	1	2991	1	1	false	0.7412236710138105	0.9966334823369567	0.0	phosphorylation
GO:0006139	16515	4384	4	1	8848	2	5	false	0.7454870225968521	0.9966334823369567	0.0	nucleobase-containing compound metabolic process
GO:0008270	16515	738	4	1	976	1	1	false	0.7561475409839682	0.9966334823369567	1.1877757905648653E-234	zinc ion binding
GO:0044237	16515	8863	4	2	13059	3	2	false	0.7566404482605247	0.9966334823369567	0.0	cellular metabolic process
GO:0046483	16515	4528	4	1	8863	2	1	false	0.7607976104526049	0.9966334823369567	0.0	heterocycle metabolic process
GO:0032502	16515	5265	4	1	13878	3	1	false	0.7609849240888042	0.9966334823369567	0.0	developmental process
GO:0006725	16515	4570	4	1	8863	2	1	false	0.7654107500091167	0.9966334823369567	0.0	cellular aromatic compound metabolic process
GO:0044249	16515	4600	4	1	8896	2	2	false	0.7668224610890515	0.9966334823369567	0.0	cellular biosynthetic process
GO:0004634	16515	111	4	1	139	1	1	false	0.7985611510791715	0.9966334823369567	5.58984149108985E-30	phosphopyruvate hydratase activity
GO:0006163	16515	482	4	1	603	1	2	false	0.7993366500830937	0.9966334823369567	1.2779817982468668E-130	purine nucleotide metabolic process
GO:0043891	16515	111	4	1	138	1	1	false	0.8043478260869732	0.9966334823369567	2.774957025933849E-29	glyceraldehyde-3-phosphate dehydrogenase (NAD(P)+) (phosphorylating) activity
GO:0043227	16515	7507	4	1	9283	1	1	false	0.808682537973074	0.9966334823369567	0.0	membrane-bounded organelle
GO:0043231	16515	7335	4	1	9029	1	2	false	0.812382323626683	0.9966334823369567	0.0	intracellular membrane-bounded organelle
GO:0009259	16515	473	4	1	582	1	2	false	0.8127147766323559	0.9966334823369567	2.9974324036834596E-121	ribonucleotide metabolic process
GO:0019752	16515	923	4	2	1006	2	1	false	0.8417218084523409	0.9966334823369567	7.788489199683524E-124	carboxylic acid metabolic process
GO:0043229	16515	9004	4	1	10673	1	2	false	0.8436240981907518	0.9966334823369567	0.0	intracellular organelle
GO:0032787	16515	558	4	1	923	2	1	false	0.8438788915709976	0.9966334823369567	3.5374141163475025E-268	monocarboxylic acid metabolic process
GO:0043226	16515	9283	4	1	10934	1	1	false	0.849003109566795	0.9966334823369567	0.0	organelle
GO:0048731	16515	4127	4	1	4812	1	2	false	0.8576475477984249	0.9966334823369567	0.0	system development
GO:0008150	16515	13878	4	3	14589	3	1	false	0.8607945342954457	0.9966334823369567	0.0	biological_process
GO:0005488	16515	9221	4	2	11969	3	1	false	0.8660900684948571	0.9966334823369567	0.0	binding
GO:0005515	16515	5904	4	1	9221	2	1	false	0.870624795196218	0.9966334823369567	0.0	protein binding
GO:0071704	16515	8995	4	3	9406	3	1	false	0.874545178066278	0.9966334823369567	0.0	organic substance metabolic process
GO:0009058	16515	4757	4	1	9406	3	1	false	0.879295921929117	0.9966334823369567	0.0	biosynthetic process
GO:1901576	16515	4681	4	1	9027	3	2	false	0.8884464649857995	0.9966334823369567	0.0	organic substance biosynthetic process
GO:0005622	16515	10525	4	1	11845	1	1	false	0.8885605740914505	0.9966334823369567	0.0	intracellular
GO:0009135	16515	128	4	1	144	1	1	false	0.888888888888898	0.9966334823369567	1.4536629180584593E-21	purine nucleoside diphosphate metabolic process
GO:0050896	16515	7281	4	1	13878	3	1	false	0.8926121448533996	0.9966334823369567	0.0	response to stimulus
GO:0009185	16515	129	4	1	144	1	1	false	0.8958333333333219	0.9966334823369567	1.172015727684629E-20	ribonucleoside diphosphate metabolic process
GO:1901360	16515	4777	4	1	8995	3	1	false	0.8969252869804196	0.9966334823369567	0.0	organic cyclic compound metabolic process
GO:0016836	16515	139	4	1	154	1	1	false	0.9025974025973827	0.9966334823369567	4.069635062131207E-21	hydro-lyase activity
GO:0007275	16515	4343	4	1	6284	2	2	false	0.904627310640097	0.9966334823369567	0.0	multicellular organism development
GO:0016868	16515	117	4	1	129	1	1	false	0.9069767441860702	0.9966334823369567	3.8227050714610385E-17	intramolecular transferase activity, phosphotransferases
GO:0034641	16515	5039	4	1	9147	3	2	false	0.909451659158212	0.9966334823369567	0.0	cellular nitrogen compound metabolic process
GO:0048856	16515	4812	4	1	5265	1	1	false	0.9139601139625344	0.9966334823369567	0.0	anatomical structure development
GO:0110165	16515	10934	4	1	11845	1	1	false	0.9230899113551975	0.9966334823369567	0.0	cellular anatomical entity
GO:0009150	16515	460	4	1	495	1	2	false	0.9292929292930806	0.9966334823369567	1.728424826458533E-54	purine ribonucleotide metabolic process
GO:0030203	16515	140	4	1	148	1	1	false	0.9459459459459425	0.9966334823369567	2.1233159820863139E-13	glycosaminoglycan metabolic process
GO:0030154	16515	3328	4	1	3513	1	1	false	0.9473384571602879	0.9966334823369567	6.4067112836E-314	cell differentiation
GO:0004619	16515	111	4	1	117	1	1	false	0.9487179487179593	0.9966334823369567	3.1973449084178147E-10	phosphoglycerate mutase activity
GO:0050789	16515	8917	4	1	13878	3	2	false	0.9543376509749695	0.9966334823369567	0.0	regulation of biological process
GO:0030097	16515	780	4	1	816	1	1	false	0.9558823529413423	0.9966334823369567	1.2301592088236886E-63	hemopoiesis
GO:0065007	16515	9584	4	1	13878	3	1	false	0.970392899401802	0.9966334823369567	0.0	biological regulation
GO:0043436	16515	1006	4	2	1019	2	1	false	0.9746351733558865	0.9966334823369567	5.264971687837605E-30	oxoacid metabolic process
GO:0009987	16515	12841	4	2	13878	3	1	false	0.9840967430661428	0.9966334823369567	0.0	cellular process
GO:0044238	16515	8708	4	2	9406	3	1	false	0.9843155035943677	0.9966334823369567	0.0	primary metabolic process
GO:0009117	16515	578	4	1	587	1	1	false	0.9846678023849298	0.9966334823369567	4.66427742017905E-20	nucleotide metabolic process
GO:0009179	16515	128	4	1	129	1	2	false	0.9922480620155267	0.9966334823369567	0.007751937984496201	purine ribonucleoside diphosphate metabolic process
GO:0038023	16515	850	4	1	856	1	1	false	0.9929906542054951	0.9966334823369567	1.862586969397614E-15	signaling receptor activity
GO:0005575	16515	11845	4	1	14589	3	1	false	0.9933520138890299	0.9966334823369567	0.0	cellular_component
GO:0006796	16515	2991	4	1	3009	1	1	false	0.9940179461596822	0.9966334823369567	1.6476590431454356E-47	phosphate-containing compound metabolic process
GO:0043170	16515	7606	4	1	8995	3	1	false	0.9963245583835909	0.9966334823369567	0.0	macromolecule metabolic process
GO:0046872	16515	1729	4	1	1836	2	1	false	0.9966334823369567	0.9966334823369567	1.6689959932889248E-176	metal ion binding
GO:0000000	16515	14589	4	3	0	0	0	true	1.0	1.0	1.0	Gene Ontology
GO:0016620	16515	138	4	1	138	1	1	true	1.0	1.0	1.0	oxidoreductase activity, acting on the aldehyde or oxo group of donors, NAD or NADP as acceptor
