## Supplementary File S4 for "PIGNON: A protein-protein interaction-guided functional enrichment analysis for quantitative proteomics": table-mcl2_cluster1004-Parent-Child-Union-Benjamini-Hochberg.txt

ID	Pop.total	Pop.term	Study.total	Study.term	Pop.family	Study.family	nparents	is.trivial	p	p.adjusted	p.min	name
GO:0035686	16515	8	4	2	10934	2	2	false	4.68456866776851E-7	7.307927121718876E-5	1.9787930262398013E-28	sperm fibrous sheath
GO:0097228	16515	17	4	2	10934	2	2	false	2.2753619243446986E-6	1.774782300988865E-4	7.892760456596745E-55	sperm principal piece
GO:1990716	16515	81	4	2	10934	2	2	false	5.420715172703477E-5	0.0016129091495878161	5.637891515012625E-207	axonemal central apparatus
GO:0097540	16515	81	4	2	10934	2	4	false	5.420715172703477E-5	0.0016129091495878161	5.637891515012625E-207	axonemal central pair
GO:0097545	16515	81	4	2	10934	2	4	false	5.420715172703477E-5	0.0016129091495878161	5.637891515012625E-207	axonemal outer doublet
GO:0051018	16515	47	4	2	5904	2	1	false	6.203496729183908E-5	0.0016129091495878161	1.7722150284303442E-118	protein kinase A binding
GO:0005930	16515	160	4	2	10934	2	4	false	2.1281326233577608E-4	0.004742695560625868	0.0	axoneme
GO:0005881	16515	142	4	2	6264	2	2	false	5.103560838634446E-4	0.00995194363533717	9.484970825548161E-294	cytoplasmic microtubule
GO:0005875	16515	218	4	2	5104	2	2	false	0.0018162682594274272	0.028416588723118214	0.0	microtubule associated complex
GO:0005952	16515	10	4	1	10975	2	2	false	0.0018215762001998856	0.028416588723118214	1.4371396252613544E-34	cAMP-dependent protein kinase complex
GO:0099568	16515	282	4	2	6076	2	1	false	0.002146798982430677	0.030445512841744148	0.0	cytoplasmic region
GO:0051704	16515	905	4	2	13878	2	1	false	0.004248098109974045	0.054575521293462353	0.0	multi-organism process
GO:0005929	16515	647	4	2	9587	2	3	false	0.004547960107788529	0.054575521293462353	0.0	cilium
GO:0030286	16515	125	4	2	1406	2	2	false	0.007846392937232431	0.07942140106152751	1.75567786421969E-182	dynein complex
GO:0000003	16515	1253	4	2	13878	2	1	false	0.008145784724259232	0.07942140106152751	0.0	reproduction
GO:0022414	16515	1253	4	2	13878	2	2	false	0.008145784724259232	0.07942140106152751	0.0	reproductive process
GO:0009566	16515	133	4	2	1253	2	2	false	0.011191032894853995	0.10269418421160137	1.9984185752954108E-183	fertilization
GO:0032838	16515	243	4	2	1927	2	2	false	0.01584468618597604	0.13732061361179235	2.871508E-316	plasma membrane bounded cell projection cytoplasm
GO:0099080	16515	1510	4	2	10934	2	1	false	0.019061091644075785	0.1515222059883991	0.0	supramolecular complex
GO:0030990	16515	647	4	2	4639	2	1	false	0.01942592384466655	0.1515222059883991	0.0	intraciliary transport particle
GO:0030018	16515	123	4	1	10934	2	2	false	0.022373098422805382	0.16620015971226854	4.10917131915143E-292	Z disc
GO:0031674	16515	134	4	1	10934	2	2	false	0.024361614169261817	0.17274599138203833	2.8740248587E-313	I band
GO:0042995	16515	1906	4	2	10934	2	1	false	0.030373823058682026	0.2060137563980172	0.0	cell projection
GO:0030017	16515	194	4	1	10934	2	2	false	0.03517242751230495	0.22862077882998214	0.0	sarcomere
GO:0007340	16515	24	4	1	1253	2	2	false	0.03795618949027101	0.2368466224192911	3.452600408716481E-51	acrosome reaction
GO:0097014	16515	161	4	2	719	2	2	false	0.04989907833925091	0.28608820897607107	2.4014397918002467E-165	ciliary plasm
GO:0043292	16515	225	4	1	8742	2	3	false	0.050816068328880096	0.28608820897607107	0.0	contractile fiber
GO:0031514	16515	147	4	2	647	2	1	false	0.051349165713653784	0.28608820897607107	7.122375894202573E-150	motile cilium
GO:0044458	16515	20	4	1	338	1	1	false	0.05917159763313012	0.3183023872678724	1.1396084485411959E-32	motile cilium assembly
GO:0097722	16515	78	4	1	2427	2	2	false	0.06325682730449396	0.32077671419481923	3.6454118504858093E-149	sperm motility
GO:0006903	16515	418	4	1	12903	2	3	false	0.06374409064127819	0.32077671419481923	0.0	vesicle targeting
GO:0044782	16515	353	4	1	5329	1	2	false	0.0662413210733759	0.3225361819433194	0.0	cilium organization
GO:0001539	16515	99	4	1	1451	1	1	false	0.0682288077187791	0.3225361819433194	2.824134867514538E-156	cilium or flagellum-dependent cell motility
GO:1902494	16515	1314	4	2	4639	2	1	false	0.08018718625754277	0.3679176781228433	0.0	catalytic complex
GO:0099111	16515	440	4	1	4764	1	2	false	0.09235936188093026	0.41165887009786056	0.0	microtubule-based transport
GO:0005874	16515	523	4	2	1665	2	2	false	0.09853820166324012	0.4269988738740405	0.0	microtubule
GO:0007178	16515	304	4	2	947	2	1	false	0.10281940745341883	0.43350885304684694	2.6692498831821777E-257	transmembrane receptor protein serine/threonine kinase signaling pathway
GO:0001669	16515	90	4	1	775	1	1	false	0.11612903225807016	0.4659232365143909	2.9570710619275328E-120	acrosomal vesicle
GO:0048471	16515	689	4	1	10934	2	2	false	0.12206348022230555	0.4659232365143909	0.0	perinuclear region of cytoplasm
GO:0035082	16515	338	4	1	2681	1	3	false	0.12607236105934883	0.4659232365143909	0.0	axoneme assembly
GO:1905349	16515	338	4	1	2668	1	2	false	0.1266866566718933	0.4659232365143909	0.0	ciliary transition zone assembly
GO:0007165	16515	4610	4	2	12851	2	5	false	0.128667120637833	0.4659232365143909	0.0	signal transduction
GO:0007167	16515	947	4	2	2604	2	1	false	0.13216789324326833	0.4659232365143909	0.0	enzyme linked receptor protein signaling pathway
GO:0007017	16515	896	4	1	12841	2	1	false	0.13468928987860412	0.4659232365143909	0.0	microtubule-based process
GO:0023052	16515	5095	4	2	13878	2	1	false	0.13476609907979165	0.4659232365143909	0.0	signaling
GO:0070925	16515	771	4	1	5515	1	2	false	0.13980054397089461	0.4659232365143909	0.0	organelle assembly
GO:0098590	16515	2390	4	2	6329	2	2	false	0.14256485757068196	0.4659232365143909	0.0	plasma membrane region
GO:0051656	16515	691	4	1	4820	1	2	false	0.14336099585058182	0.4659232365143909	0.0	establishment of organelle localization
GO:0051649	16515	801	4	1	5310	1	3	false	0.15084745762674312	0.4784937253160234	0.0	establishment of localization in cell
GO:0032991	16515	4639	4	2	11845	2	1	false	0.15336337349872545	0.4784937253160234	0.0	protein-containing complex
GO:0007154	16515	5113	4	2	12841	2	1	false	0.15852682739941548	0.48490558969232966	0.0	cell communication
GO:0005879	16515	87	4	2	214	2	2	false	0.16414374095036763	0.49243122285110286	2.942906184948575E-62	axonemal microtubule
GO:0030031	16515	584	4	1	3268	1	2	false	0.17870257037937518	0.5259924713053307	0.0	cell projection assembly
GO:0099118	16515	358	4	1	1952	1	2	false	0.18340163934429038	0.5298269581057278	0.0	microtubule-based protein transport
GO:0005856	16515	1977	4	2	4526	2	1	false	0.19074821229340938	0.5410312930503975	0.0	cytoskeleton
GO:0051716	16515	5952	4	2	13037	2	2	false	0.20841590353394612	0.5712006382134708	0.0	cellular response to stimulus
GO:0031503	16515	549	4	1	2531	1	1	false	0.21691031212953385	0.5712006382134708	0.0	protein-containing complex localization
GO:0040011	16515	1650	4	1	13878	2	1	false	0.22365837764041085	0.5712006382134708	0.0	locomotion
GO:0030030	16515	1456	4	1	6509	1	1	false	0.22369027500317964	0.5712006382134708	0.0	cell projection organization
GO:0030141	16515	775	4	1	3456	1	2	false	0.2242476851854247	0.5712006382134708	0.0	secretory granule
GO:0003341	16515	123	4	1	540	1	1	false	0.22777777777778568	0.5712006382134708	3.5535380468074474E-125	cilium movement
GO:0007018	16515	540	4	1	2358	1	2	false	0.2290076335878426	0.5712006382134708	0.0	microtubule-based movement
GO:0005623	16515	1465	4	1	11845	2	1	false	0.23207394738811127	0.5712006382134708	0.0	cell
GO:0043228	16515	4536	4	2	9283	2	1	false	0.23873737961927036	0.5712006382134708	0.0	non-membrane-bounded organelle
GO:0051674	16515	1451	4	1	5875	1	1	false	0.2469787234045152	0.5712006382134708	0.0	localization of cell
GO:0030705	16515	465	4	1	1873	1	1	false	0.24826481580340878	0.5712006382134708	0.0	cytoskeleton-dependent intracellular transport
GO:0099513	16515	1041	4	2	2082	2	2	false	0.24987986544925847	0.5712006382134708	0.0	polymeric cytoskeletal fiber
GO:0043232	16515	4526	4	2	9010	2	2	false	0.2523084265592556	0.5712006382134708	0.0	intracellular non-membrane-bounded organelle
GO:0098840	16515	358	4	1	1417	1	3	false	0.2526464361328813	0.5712006382134708	0.0	protein transport along microtubule
GO:0071944	16515	5612	4	2	10934	2	1	false	0.26341440040921293	0.5724838952435042	0.0	cell periphery
GO:0005858	16515	95	4	2	184	2	2	false	0.26520551199808545	0.5724838952435042	7.65248341969716E-55	axonemal dynein complex
GO:0031982	16515	2029	4	1	7507	1	1	false	0.270281071001217	0.5724838952435042	0.0	vesicle
GO:0005737	16515	6076	4	2	11683	2	2	false	0.27045341452748134	0.5724838952435042	0.0	cytoplasm
GO:0097729	16515	81	4	2	154	2	5	false	0.27501909854847434	0.5724838952435042	8.386975696031682E-46	9+2 motile cilium
GO:0050896	16515	7281	4	2	13878	2	1	false	0.2752326419439924	0.5724838952435042	0.0	response to stimulus
GO:0051640	16515	807	4	1	2730	1	1	false	0.295604395603829	0.5858144287573886	0.0	organelle localization
GO:0006928	16515	2076	4	1	12841	2	1	false	0.2972127829431051	0.5858144287573886	0.0	movement of cell or subcellular component
GO:0007010	16515	1441	4	1	4814	1	1	false	0.2993352721239803	0.5858144287573886	0.0	cytoskeleton organization
GO:0061512	16515	353	4	1	1178	1	1	false	0.2996604414260749	0.5858144287573886	1.681023134525E-311	protein localization to cilium
GO:0019953	16515	687	4	2	1253	2	2	false	0.3004176557730198	0.5858144287573886	0.0	sexual reproduction
GO:0046907	16515	1873	4	1	11294	2	3	false	0.304189793287323	0.5858470092941035	0.0	intracellular transport
GO:0048193	16515	665	4	1	2128	1	1	false	0.31249999999983424	0.5945121951216359	0.0	Golgi vesicle transport
GO:0007166	16515	2604	4	2	4610	2	1	false	0.3190123633433966	0.5995895021875888	0.0	cell surface receptor signaling pathway
GO:0060271	16515	338	4	1	1013	1	8	false	0.33366238894390104	0.6148778111915292	2.7992624423356037E-279	cilium assembly
GO:0016020	16515	6329	4	2	10934	2	1	false	0.3350295766107691	0.6148778111915292	0.0	membrane
GO:0015630	16515	1194	4	2	1977	2	1	false	0.3646289618051715	0.6614199772279856	0.0	microtubule cytoskeleton
GO:0045184	16515	1978	4	1	5129	1	2	false	0.3856502242142764	0.6851144062688904	0.0	establishment of protein localization
GO:0120031	16515	570	4	1	1446	1	2	false	0.3941908713689008	0.6851144062688904	0.0	plasma membrane bounded cell projection assembly
GO:0097708	16515	2016	4	1	9006	2	2	false	0.39761166070901616	0.6851144062688904	0.0	intracellular vesicle
GO:0022607	16515	2668	4	1	6683	1	2	false	0.3992219063298667	0.6851144062688904	0.0	cellular component assembly
GO:0050794	16515	8239	4	2	12995	2	2	false	0.401954730578933	0.6851144062688904	0.0	regulation of cellular process
GO:0005515	16515	5904	4	2	9221	2	1	false	0.40993045912445397	0.6851144062688904	0.0	protein binding
GO:0044703	16515	843	4	2	1312	2	2	false	0.412670229391191	0.6851144062688904	0.0	multi-organism reproductive process
GO:0050789	16515	8917	4	2	13878	2	2	false	0.41282534736715193	0.6851144062688904	0.0	regulation of biological process
GO:0044085	16515	2890	4	1	6683	1	1	false	0.43244052072595757	0.7101128550868356	0.0	cellular component biogenesis
GO:0016192	16515	2128	4	1	4702	1	1	false	0.45257337303454787	0.723896715555311	0.0	vesicle-mediated transport
GO:0000226	16515	727	4	1	1603	1	2	false	0.4535246412975962	0.723896715555311	0.0	microtubule cytoskeleton organization
GO:0099503	16515	920	4	1	2016	1	1	false	0.45634920634892834	0.723896715555311	0.0	secretory vesicle
GO:0071705	16515	2183	4	1	4702	1	1	false	0.4642705231834458	0.723896715555311	0.0	nitrogen compound transport
GO:0051641	16515	2730	4	1	5875	1	1	false	0.46468085106490864	0.723896715555311	0.0	cellular localization
GO:0006886	16515	1362	4	1	2870	1	3	false	0.47456445993091895	0.723896715555311	0.0	intracellular protein transport
GO:0065007	16515	9584	4	2	13878	2	1	false	0.4768983520948942	0.723896715555311	0.0	biological regulation
GO:0033036	16515	2808	4	1	5875	1	1	false	0.47795744680895536	0.723896715555311	0.0	macromolecule localization
GO:0001578	16515	363	4	1	727	1	1	false	0.4993122420906713	0.7489683631360069	4.791460585513317E-218	microtubule bundle formation
GO:0071702	16515	2495	4	1	4702	1	1	false	0.5306252658462377	0.7833420266159006	0.0	organic substance transport
GO:0012505	16515	3456	4	1	10934	2	3	false	0.5322708642390094	0.7833420266159006	0.0	endomembrane system
GO:0031410	16515	2016	4	1	6076	2	2	false	0.5535415599922018	0.8070325547549857	0.0	cytoplasmic vesicle
GO:0051650	16515	503	4	1	897	1	3	false	0.560758082497199	0.8099838969403987	2.696098455078724E-266	establishment of vesicle localization
GO:0033365	16515	1178	4	1	2012	1	1	false	0.5854870775346548	0.8270932607216654	0.0	protein localization to organelle
GO:0005488	16515	9221	4	2	11969	2	1	false	0.5935119881858022	0.8270932607216654	0.0	binding
GO:0070727	16515	2015	4	1	3370	1	2	false	0.5979228486657159	0.8270932607216654	0.0	cellular macromolecule localization
GO:0007338	16515	103	4	2	133	2	1	false	0.5984278879015928	0.8270932607216654	1.766169887383044E-30	single fertilization
GO:0048199	16515	405	4	1	676	1	2	false	0.5991124260355654	0.8270932607216654	6.523698570797862E-197	vesicle targeting, to, from or within Golgi
GO:0120025	16515	1906	4	2	2390	2	2	false	0.6359219645135012	0.864079470348637	0.0	plasma membrane bounded cell projection
GO:0051648	16515	518	4	1	807	1	1	false	0.6418835192070529	0.864079470348637	8.105257218839552E-228	vesicle localization
GO:0042073	16515	344	4	1	856	2	4	false	0.6425206317977044	0.864079470348637	1.204155483386331E-249	intraciliary transport
GO:0005575	16515	11845	4	2	14589	2	1	false	0.6591923897048987	0.8707722556556312	0.0	cellular_component
GO:0099081	16515	1229	4	2	1510	2	1	false	0.6623446956238604	0.8707722556556312	2.9472324095E-314	supramolecular polymer
GO:0051179	16515	5875	4	1	13878	2	1	false	0.6674714852900016	0.8707722556556312	0.0	localization
GO:0003674	16515	11969	4	2	14589	2	1	false	0.6730667995212539	0.8707722556556312	0.0	molecular_function
GO:0048870	16515	1451	4	1	2148	1	3	false	0.675512104283355	0.8707722556556312	0.0	cell motility
GO:0005773	16515	3678	4	1	8452	2	2	false	0.6809885589101732	0.8707722556556312	0.0	vacuole
GO:0043229	16515	9004	4	2	10673	2	2	false	0.711689257491939	0.9026302777946543	0.0	intracellular organelle
GO:0043226	16515	9283	4	2	10934	2	1	false	0.7207945543817764	0.9053339371279274	0.0	organelle
GO:0036156	16515	81	4	2	95	2	1	false	0.7256438969764716	0.9053339371279274	4.892396832531567E-17	inner dynein arm
GO:0071840	16515	6683	4	1	13878	2	1	false	0.7312312569110183	0.9053339371279274	0.0	cellular component organization or biogenesis
GO:0006996	16515	4814	4	1	6509	1	1	false	0.7395913350707962	0.9084743958349938	0.0	organelle organization
GO:0005886	16515	5537	4	2	6400	2	2	false	0.7484771057987615	0.9122064726922405	0.0	plasma membrane
GO:0016043	16515	6509	4	1	12854	2	2	false	0.7563580887694212	0.9146655957211606	0.0	cellular component organization
GO:0015833	16515	1929	4	1	2495	1	2	false	0.7731462925850212	0.9277755511020255	0.0	peptide transport
GO:0030317	16515	78	4	1	99	1	2	false	0.7878787878787894	0.9316777929842567	6.19941773123098E-22	flagellated sperm motility
GO:0005622	16515	10525	4	2	11845	2	1	false	0.7895315334192725	0.9316777929842567	0.0	intracellular
GO:0034613	16515	2012	4	1	2533	1	2	false	0.7943150414545266	0.9316777929842567	0.0	cellular protein localization
GO:0060285	16515	99	4	1	123	1	2	false	0.8048780487804866	0.9370222060429546	4.767219679527044E-26	cilium-dependent cell motility
GO:0051234	16515	4792	4	1	5875	1	1	false	0.8156595744665065	0.9425399527168519	0.0	establishment of localization
GO:0097712	16515	338	4	1	405	1	2	false	0.8345679012347166	0.9514666184758993	2.3713088587117477E-78	vesicle targeting, trans-Golgi to periciliary membrane compartment
GO:0110165	16515	10934	4	2	11845	2	1	false	0.8520889902826382	0.9514666184758993	0.0	cellular anatomical entity
GO:0009987	16515	12841	4	2	13878	2	1	false	0.8561333170471993	0.9514666184758993	0.0	cellular process
GO:1990719	16515	81	4	2	87	2	2	false	0.8660785886126776	0.9514666184758993	1.9802710388654233E-9	C1 axonemal microtubule
GO:1990720	16515	81	4	2	87	2	2	false	0.8660785886126776	0.9514666184758993	1.9802710388654233E-9	C2 axonemal microtubule
GO:0097649	16515	81	4	2	87	2	2	false	0.8660785886126776	0.9514666184758993	1.9802710388654233E-9	A axonemal microtubule
GO:0097650	16515	81	4	2	87	2	2	false	0.8660785886126776	0.9514666184758993	1.9802710388654233E-9	B axonemal microtubule
GO:0036157	16515	89	4	2	95	2	1	false	0.8770436730123479	0.9567749160134704	1.15060527273954E-9	outer dynein arm
GO:0042886	16515	1950	4	1	2183	1	1	false	0.8932661475035535	0.9603033770349411	3.676E-321	amide transport
GO:0008104	16515	2531	4	1	2808	1	1	false	0.9013532763532341	0.9603033770349411	0.0	protein localization
GO:0036126	16515	77	4	2	81	2	1	false	0.9030864197531132	0.9603033770349411	6.010554533761172E-7	sperm flagellum
GO:0008150	16515	13878	4	2	14589	2	1	false	0.904901259129079	0.9603033770349411	0.0	biological_process
GO:0010970	16515	435	4	1	470	1	2	false	0.9255319148939911	0.975560667050423	1.1339005228704009E-53	transport along microtubule
GO:0015031	16515	1899	4	1	2008	1	2	false	0.945717131473267	0.9891555555555605	2.850273740397961E-183	protein transport
GO:0030016	16515	214	4	1	225	1	1	false	0.9511111111111159	0.9891555555555605	6.839113893720555E-19	myofibril
GO:0043227	16515	7507	4	1	9283	2	1	false	0.9634142970128743	0.9902063978857006	0.0	membrane-bounded organelle
GO:0043231	16515	7335	4	1	9029	2	2	false	0.9648164902476057	0.9902063978857006	0.0	intracellular membrane-bounded organelle
GO:0006810	16515	4702	4	1	4792	1	1	false	0.9812186978288634	0.9902558421206306	1.9528703698435357E-193	transport
GO:0035735	16515	338	4	1	344	1	2	false	0.9825581395349285	0.9902558421206306	4.5396339318740405E-13	intraciliary transport involved in cilium assembly
GO:0120036	16515	1437	4	1	1456	1	1	false	0.9869505494513129	0.9902558421206306	1.0870553178834464E-43	plasma membrane bounded cell projection organization
GO:0099512	16515	1223	4	2	1229	2	1	false	0.9902558421206307	0.9902558421206306	2.1150941658829377E-16	supramolecular fiber
GO:0000000	16515	14589	4	2	0	0	0	true	1.0	1.0	1.0	Gene Ontology
