## Supplementary File S4 for "PIGNON: A protein-protein interaction-guided functional enrichment analysis for quantitative proteomics": table-mcl2_cluster1005-Parent-Child-Union-Benjamini-Hochberg.txt

ID	Pop.total	Pop.term	Study.total	Study.term	Pop.family	Study.family	nparents	is.trivial	p	p.adjusted	p.min	name
GO:1901569	16515	7	4	2	2052	2	2	false	9.97944234877451E-6	0.0016349674843552076	3.323825962869505E-20	fatty acid derivative catabolic process
GO:0036102	16515	3	4	2	572	2	4	false	1.8370421172530424E-5	0.0016349674843552076	3.222880907461574E-8	leukotriene B4 metabolic process
GO:0046906	16515	122	4	3	3307	3	2	false	4.9025038011470035E-5	0.0025992990654203386	4.026957991791327E-226	tetrapyrrole binding
GO:1901523	16515	3	4	2	321	2	3	false	5.8411214953266036E-5	0.0025992990654203386	1.83107256906788E-7	icosanoid catabolic process
GO:0048037	16515	463	4	3	9221	3	1	false	1.2581462685973803E-4	0.00433159007847157	0.0	cofactor binding
GO:1905954	16515	66	4	2	5421	2	3	false	1.4600865433050237E-4	0.00433159007847157	2.8785433037820904E-154	positive regulation of lipid localization
GO:1901571	16515	37	4	2	2495	2	1	false	2.1406084020427445E-4	0.005443261365194407	3.661203884702522E-83	fatty acid derivative transport
GO:0032890	16515	34	4	2	1762	2	2	false	3.615993131545877E-4	0.008045584717689576	1.7584209073692594E-72	regulation of organic acid transport
GO:0032303	16515	15	4	2	709	2	3	false	4.183500274916509E-4	0.008274033877057095	2.6397713524837595E-31	regulation of icosanoid secretion
GO:0032892	16515	24	4	2	1043	2	3	false	5.079103354234647E-4	0.008349751383805833	2.949027378760412E-49	positive regulation of organic acid transport
GO:0016713	16515	4	4	2	153	2	2	false	5.159958720329448E-4	0.008349751383805833	4.556254940688446E-8	oxidoreductase activity, acting on paired donors, with incorporation or reduction of molecular oxygen, reduced iron-sulfur protein as one donor, and incorporation of one atom of oxygen
GO:1901616	16515	55	4	2	2252	2	2	false	5.858852548659633E-4	0.008690631280511788	1.002623390186953E-111	organic hydroxy compound catabolic process
GO:1901568	16515	139	4	2	8995	3	1	false	7.040894300350885E-4	0.009434923896780203	6.9548093244486E-311	fatty acid derivative metabolic process
GO:0001977	16515	13	4	2	459	2	2	false	7.420726660388924E-4	0.009434923896780203	1.8416041713398034E-25	renal system process involved in regulation of blood volume
GO:0044255	16515	922	4	3	8924	3	2	false	0.0010996277854634104	0.01295723903138478	0.0	cellular lipid metabolic process
GO:0042360	16515	3	4	1	4898	2	4	false	0.0012247396406872097	0.01295723903138478	5.1092947386043185E-11	vitamin E metabolic process
GO:0032305	16515	14	4	2	384	2	4	false	0.001237489120974951	0.01295723903138478	7.310004803776623E-26	positive regulation of icosanoid secretion
GO:0050051	16515	3	4	2	68	2	2	false	0.0013169446883230993	0.013023119695639539	1.9953707398834914E-5	leukotriene-B4 20-monooxygenase activity
GO:0055114	16515	1051	4	3	9406	3	1	false	0.0013915253053895407	0.01303639496628096	0.0	oxidation-reduction process
GO:0036101	16515	3	4	2	60	2	4	false	0.0016949152542372963	0.013245631519499907	2.922267679719506E-5	leukotriene B4 catabolic process
GO:0008217	16515	151	4	2	3645	2	2	false	0.0017052666766039168	0.013245631519499907	3.075095269660697E-272	regulation of blood pressure
GO:1905952	16515	110	4	2	2596	2	2	false	0.0017798243035804752	0.013245631519499907	4.413002076678623E-197	regulation of lipid localization
GO:0032368	16515	76	4	2	1775	2	3	false	0.0018101846705935673	0.013245631519499907	1.1060396422985207E-135	regulation of lipid transport
GO:0032370	16515	46	4	2	1061	2	4	false	0.0018405562570030973	0.013245631519499907	9.716353324465548E-82	positive regulation of lipid transport
GO:0042758	16515	8	4	2	174	2	2	false	0.0018603415055477397	0.013245631519499907	5.6498801573225676E-14	long-chain fatty acid catabolic process
GO:0006629	16515	1169	4	3	8996	3	2	false	0.002189397976218577	0.014915789605940906	0.0	lipid metabolic process
GO:0005506	16515	129	4	3	976	3	1	false	0.0022625074121371035	0.014915789605940906	8.02023180457354E-165	iron ion binding
GO:0045177	16515	346	4	2	10934	3	1	false	0.0029328537536853347	0.018503579520271218	0.0	apical part of cell
GO:1903793	16515	36	4	2	647	2	3	false	0.003014628124089131	0.018503579520271218	6.438995532441583E-60	positive regulation of anion transport
GO:0042182	16515	4	4	1	2420	2	4	false	0.0033037352365290038	0.01960216240340542	7.014990067304895E-13	ketone catabolic process
GO:0042175	16515	976	4	3	6329	3	2	false	0.0036577497526957127	0.02100256309612377	0.0	nuclear outer membrane-endoplasmic reticulum membrane network
GO:0030104	16515	67	4	2	1045	2	1	false	0.004053236539625175	0.02205345790114398	1.6602343671158983E-107	water homeostasis
GO:0044070	16515	60	4	2	931	2	2	false	0.004088562419875008	0.02205345790114398	4.236826662807031E-96	regulation of anion transport
GO:0003014	16515	99	4	2	1482	2	1	false	0.0044203637437235455	0.022633221592877582	3.237303309725613E-157	renal system process
GO:0046717	16515	99	4	2	1477	2	1	false	0.0044503525603972775	0.022633221592877582	4.576397319770962E-157	acid secretion
GO:0048871	16515	444	4	2	6507	2	2	false	0.004646135063912625	0.022972556704901313	0.0	multicellular organismal homeostasis
GO:0055078	16515	45	4	2	639	2	2	false	0.004856726566295411	0.02336479267028603	3.3060588991384257E-70	sodium ion homeostasis
GO:0009111	16515	6	4	1	2193	2	3	false	0.0054657153983605185	0.02560256160284664	6.517390501183157E-18	vitamin catabolic process
GO:0050891	16515	64	4	2	798	2	3	false	0.006339562834311633	0.02893441498737104	3.1821083147585354E-96	multicellular organismal water homeostasis
GO:0016054	16515	231	4	2	2823	2	4	false	0.006669172156506152	0.029677816096452377	0.0	organic acid catabolic process
GO:1901615	16515	460	4	2	8995	3	1	false	0.007563734516603423	0.03283767668183925	0.0	organic hydroxy compound metabolic process
GO:0008391	16515	15	4	2	153	2	2	false	0.009029927760576558	0.03784072125891214	4.508804313440301E-21	arachidonic acid monooxygenase activity
GO:0015849	16515	239	4	2	2495	2	1	false	0.009141297832209114	0.03784072125891214	0.0	organic acid transport
GO:0006690	16515	94	4	2	934	2	2	false	0.01003187892891668	0.04058351021243566	8.465362205100822E-132	icosanoid metabolic process
GO:0036100	16515	3	4	2	24	2	2	false	0.010869565217391283	0.04299516908212552	4.940711462450556E-4	leukotriene catabolic process
GO:0044282	16515	365	4	2	3416	2	2	false	0.011389002232149144	0.04382014719857071	0.0	small molecule catabolic process
GO:0009109	16515	3	4	1	259	1	2	false	0.011583011583012774	0.04382014719857071	3.4938049597360843E-7	coenzyme catabolic process
GO:0051050	16515	859	4	2	7837	2	3	false	0.012001517910546466	0.04382014719857071	0.0	positive regulation of transport
GO:0006869	16515	277	4	2	2518	2	2	false	0.012062849509718905	0.04382014719857071	0.0	lipid transport
GO:0010876	16515	314	4	2	2808	2	1	false	0.012469081671031213	0.04402384726340138	0.0	lipid localization
GO:0043270	16515	219	4	2	1946	2	3	false	0.012613574215918372	0.04402384726340138	1.7089279859771584E-296	positive regulation of ion transport
GO:0044242	16515	183	4	2	2688	3	3	false	0.0132124877481426	0.04522736190710352	1.7834230815785034E-289	cellular lipid catabolic process
GO:0020037	16515	112	4	3	463	3	2	false	0.0138678710475411	0.04597107438016634	1.3035499055138525E-110	heme binding
GO:0016324	16515	286	4	2	2414	2	2	false	0.01399317628789782	0.04597107438016634	0.0	apical plasma membrane
GO:2000191	16515	20	4	2	164	2	4	false	0.014215172826574472	0.04597107438016634	4.107825707442418E-26	regulation of fatty acid transport
GO:2000193	16515	15	4	2	121	2	5	false	0.014462809917355702	0.04597107438016634	1.8518735219021434E-19	positive regulation of fatty acid transport
GO:0003071	16515	18	4	2	143	2	2	false	0.015069437604647387	0.04705894550223219	3.127255715170756E-23	renal system process involved in regulation of systemic arterial blood pressure
GO:0050878	16515	455	4	2	3583	2	1	false	0.01609514374988417	0.04939544116343763	0.0	regulation of body fluid levels
GO:0015711	16515	355	4	2	2603	2	2	false	0.018554538413155634	0.055978098941384793	0.0	organic anion transport
GO:0004497	16515	108	4	2	757	2	1	false	0.020192489148903422	0.059904384475080154	4.610120887548515E-134	monooxygenase activity
GO:0042374	16515	3	4	1	140	1	2	false	0.021428571428570787	0.06252927400468197	2.2342374547566455E-6	phylloquinone metabolic process
GO:0071715	16515	37	4	2	239	2	2	false	0.023416898140003372	0.06722915917613871	2.600252221932337E-44	icosanoid transport
GO:0097267	16515	8	4	2	47	2	1	false	0.02590194264569814	0.07237453531598045	3.180080029576039E-9	omega-hydroxylase P450 pathway
GO:0002933	16515	7	4	1	269	1	1	false	0.026022304832712072	0.07237453531598045	5.349892003148283E-14	lipid hydroxylation
GO:0016042	16515	268	4	2	2721	3	2	false	0.02711310462943757	0.0741224651966103	0.0	lipid catabolic process
GO:0072329	16515	110	4	2	661	2	2	false	0.027483610690877975	0.0741224651966103	1.4294300303906817E-128	monocarboxylic acid catabolic process
GO:0005789	16515	960	4	3	3161	3	2	false	0.027950793710180402	0.07425733254346435	0.0	endoplasmic reticulum membrane
GO:0016712	16515	27	4	2	153	2	2	false	0.030185758513927272	0.07901566199233905	1.2874305691008785E-30	oxidoreductase activity, acting on paired donors, with incorporation or reduction of molecular oxygen, reduced flavin or flavoprotein as one donor, and incorporation of one atom of oxygen
GO:0012505	16515	3456	4	3	10934	3	3	false	0.03155920671468904	0.08141360572774854	0.0	endomembrane system
GO:0043167	16515	2941	4	3	9221	3	1	false	0.03242270037761252	0.08244629524592899	0.0	ion binding
GO:0006082	16515	1019	4	2	9265	3	3	false	0.03360376060647264	0.08424604771763564	0.0	organic acid metabolic process
GO:0051187	16515	41	4	1	2345	2	2	false	0.03466965513732626	0.08571109186727882	3.1718910629439616E-89	cofactor catabolic process
GO:0016705	16515	144	4	2	757	2	1	false	0.03598163175443699	0.08773603359301076	2.982668556425574E-159	oxidoreductase activity, acting on paired donors, with incorporation or reduction of molecular oxygen
GO:0016491	16515	757	4	2	6524	3	2	false	0.037230348002504396	0.08955408033034842	0.0	oxidoreductase activity
GO:0003095	16515	3	4	2	13	2	1	false	0.03846153846153835	0.0901088374041008	0.0034965034965034974	pressure natriuresis
GO:0051047	16515	367	4	2	1869	2	3	false	0.038473436195009335	0.0901088374041008	0.0	positive regulation of secretion
GO:0031090	16515	3159	4	3	9284	3	2	false	0.03937053234941248	0.09101239945708339	0.0	organelle membrane
GO:1901363	16515	3236	4	3	9221	3	1	false	0.043194659561792706	0.09857242823075771	0.0	heterocyclic compound binding
GO:0055067	16515	138	4	2	652	2	2	false	0.044542139040455876	0.1003607689772297	1.8475196505399215E-145	monovalent inorganic cation homeostasis
GO:0097159	16515	3307	4	3	9221	3	1	false	0.0461015736387752	0.10257600134627483	0.0	organic cyclic compound binding
GO:0043269	16515	540	4	2	2360	2	2	false	0.0522808429311989	0.11488876594757289	0.0	regulation of ion transport
GO:0032879	16515	2429	4	2	10462	2	2	false	0.053887530221298906	0.11697537048038056	0.0	regulation of localization
GO:1901661	16515	31	4	1	542	1	2	false	0.05719557195571015	0.12266038323031815	3.4740193285867106E-51	quinone metabolic process
GO:0009062	16515	96	4	2	396	2	3	false	0.05830456463366922	0.12355014886658477	1.1952698974670098E-94	fatty acid catabolic process
GO:0003008	16515	1482	4	2	6028	2	1	false	0.06041278084065982	0.1265114704663229	0.0	system process
GO:0046395	16515	231	4	2	923	2	2	false	0.06243199225391896	0.12772196917701517	9.663457787880477E-225	carboxylic acid catabolic process
GO:0015908	16515	77	4	2	305	2	2	false	0.06311475409835672	0.12772196917701517	2.7361685129184774E-74	fatty acid transport
GO:0006691	16515	24	4	2	94	2	1	false	0.06314344543582773	0.12772196917701517	6.834942951076231E-23	leukotriene metabolic process
GO:0003091	16515	33	4	2	129	2	2	false	0.06395348837209294	0.12780027731416588	1.7310377273664087E-31	renal water homeostasis
GO:0042180	16515	204	4	1	9265	3	3	false	0.06461811774311758	0.12780027731416588	0.0	cellular ketone metabolic process
GO:0033559	16515	92	4	2	321	2	1	false	0.08150311526479144	0.15936345379741726	6.177004511899913E-83	unsaturated fatty acid metabolic process
GO:0005773	16515	3678	4	3	8452	3	2	false	0.08236762780540667	0.15936345379741726	0.0	vacuole
GO:0001676	16515	95	4	2	321	2	1	false	0.08693535825544448	0.16639240612332384	4.3282878892319795E-84	long-chain fatty acid metabolic process
GO:0051049	16515	1594	4	2	5283	2	2	false	0.09099658316944222	0.17056194794649115	0.0	regulation of transport
GO:0006811	16515	1419	4	2	4702	2	1	false	0.09103025311750933	0.17056194794649115	0.0	ion transport
GO:0051046	16515	692	4	2	2270	2	2	false	0.0928375752091327	0.1720360824742276	0.0	regulation of secretion
GO:1901662	16515	3	4	1	32	1	3	false	0.09375000000000044	0.1720360824742276	2.0161290322580634E-4	quinone catabolic process
GO:0044281	16515	1811	4	2	9406	3	1	false	0.09690580623423609	0.17601258683361248	0.0	small molecule metabolic process
GO:0046903	16515	1477	4	2	4702	2	1	false	0.09862658071320811	0.17732859966617215	0.0	secretion
GO:0050817	16515	313	4	1	6028	2	1	false	0.10116073554888332	0.1800661092770123	0.0	coagulation
GO:0003013	16515	478	4	2	1482	2	1	false	0.10388264850044215	0.18308031121860102	0.0	circulatory system process
GO:0019369	16515	47	4	2	144	2	3	false	0.10499222999222049	0.18322173469230635	4.482228161010678E-39	arachidonic acid metabolic process
GO:0006820	16515	484	4	2	1419	2	1	false	0.11618066716966405	0.20077824035145825	0.0	anion transport
GO:1901575	16515	1956	4	2	9133	3	2	false	0.11792570287235611	0.2018343760699941	0.0	organic substance catabolic process
GO:0006766	16515	113	4	1	1811	2	1	false	0.12093193528808878	0.20500842363123623	5.671548437554528E-183	vitamin metabolic process
GO:0051186	16515	395	4	1	8863	3	1	false	0.12784546833909566	0.21468389966376442	0.0	cofactor metabolic process
GO:0032309	16515	36	4	2	99	2	2	false	0.12987012987012445	0.21604563660637524	7.902571206388561E-28	icosanoid secretion
GO:0044248	16515	2055	4	2	8923	3	2	false	0.13465671604800591	0.2207477349218934	0.0	cellular catabolic process
GO:0071944	16515	5612	4	3	10934	3	1	false	0.1351769837443055	0.2207477349218934	0.0	cell periphery
GO:0065008	16515	3583	4	2	9584	2	1	false	0.13974108034615118	0.22494053125412597	0.0	regulation of biological quality
GO:0005737	16515	6076	4	3	11683	3	2	false	0.14063299716086664	0.22494053125412597	0.0	cytoplasm
GO:0019373	16515	18	4	2	47	2	1	false	0.14153561517113544	0.22494053125412597	2.1888312964548147E-13	epoxygenase P450 pathway
GO:0009056	16515	2357	4	2	9406	3	1	false	0.15687845219816113	0.24711826983427151	0.0	catabolic process
GO:0009611	16515	602	4	1	3575	1	1	false	0.168391608391323	0.26292724818996044	0.0	response to wounding
GO:0000038	16515	29	4	1	321	2	1	false	0.17278037383176054	0.2674339699308989	6.671233215983301E-42	very long-chain fatty acid metabolic process
GO:0046914	16515	976	4	3	1729	3	1	false	0.17963142753576616	0.275641328460055	0.0	transition metal ion binding
GO:0017144	16515	582	4	1	8863	3	1	false	0.18436515250928384	0.2804871550995942	0.0	drug metabolic process
GO:0019216	16515	359	4	1	5255	3	2	false	0.1912991852094066	0.28856995734978286	0.0	regulation of lipid metabolic process
GO:0016020	16515	6329	4	3	10934	3	1	false	0.19390158536551774	0.28879421720542614	0.0	membrane
GO:0016709	16515	68	4	2	153	2	2	false	0.1959064327485067	0.28879421720542614	3.482213748432141E-45	oxidoreductase activity, acting on paired donors, with incorporation or reduction of molecular oxygen, NAD(P)H as one donor, and incorporation of one atom of oxygen
GO:0006631	16515	321	4	2	1129	3	2	false	0.19631517012278968	0.28879421720542614	7.325902166768504E-292	fatty acid metabolic process
GO:0003073	16515	71	4	2	151	2	1	false	0.21942604856510345	0.3201462020048231	7.055385507729695E-45	regulation of systemic arterial blood pressure
GO:0042592	16515	1707	4	2	3583	2	1	false	0.2269029583680455	0.3278657265883617	0.0	homeostatic process
GO:0033036	16515	2808	4	2	5875	2	1	false	0.22840084324133064	0.3278657265883617	0.0	macromolecule localization
GO:0043169	16515	1836	4	3	2941	3	1	false	0.24314544373102503	0.3462391118729797	0.0	cation binding
GO:0015718	16515	124	4	2	239	2	1	false	0.2681340318553647	0.37879252119249934	2.5992506567492314E-71	monocarboxylic acid transport
GO:0071702	16515	2495	4	2	4702	2	1	false	0.2815101920903667	0.3945575920636636	0.0	organic substance transport
GO:0006775	16515	34	4	1	113	1	1	false	0.3008849557522212	0.41841814159293256	1.1837643308833217E-29	fat-soluble vitamin metabolic process
GO:0008152	16515	9406	4	3	13878	3	1	false	0.311307534642788	0.4279981495075975	0.0	metabolic process
GO:0044237	16515	8863	4	3	13059	3	2	false	0.31258291817970607	0.4279981495075975	0.0	cellular metabolic process
GO:0098590	16515	2390	4	2	6329	3	2	false	0.3200780467508379	0.4349152085622072	0.0	plasma membrane region
GO:0048518	16515	5275	4	2	13878	3	2	false	0.32358231885316724	0.4363458542110892	0.0	positive regulation of biological process
GO:0032787	16515	558	4	2	923	2	1	false	0.3652218668259872	0.48879317515056936	3.5374141163475025E-268	monocarboxylic acid metabolic process
GO:0048878	16515	1045	4	2	1707	2	1	false	0.3746314568451872	0.49764477103315913	0.0	chemical homeostasis
GO:0051179	16515	5875	4	2	13878	3	1	false	0.38589105521049927	0.5088045024256953	0.0	localization
GO:0032501	16515	6028	4	2	13878	3	1	false	0.40209355318075224	0.5262695034277493	0.0	multicellular organismal process
GO:0046942	16515	239	4	2	355	2	2	false	0.45262990371622525	0.5880884880400591	8.490336791523714E-97	carboxylic acid transport
GO:0005488	16515	9221	4	3	11969	3	1	false	0.4572229480303556	0.589751338763792	0.0	binding
GO:0050801	16515	717	4	2	1045	2	1	false	0.4705604135730547	0.6025881555108182	1.6318728044228007E-281	ion homeostasis
GO:0006950	16515	3575	4	1	7281	1	1	false	0.4910039829684965	0.6242764926313742	0.0	response to stress
GO:0042376	16515	3	4	1	6	1	3	false	0.4999999999999997	0.6312056737588649	0.04999999999999996	phylloquinone catabolic process
GO:0043227	16515	7507	4	3	9283	3	1	false	0.5288116146810081	0.6626826085718605	0.0	membrane-bounded organelle
GO:0005575	16515	11845	4	3	14589	3	1	false	0.5351899274240102	0.6626826085718605	0.0	cellular_component
GO:0043231	16515	7335	4	3	9029	3	2	false	0.5361027844626287	0.6626826085718605	0.0	intracellular membrane-bounded organelle
GO:0070330	16515	20	4	2	27	2	1	false	0.541310541310541	0.6645053541605263	1.1260880826098149E-6	aromatase activity
GO:0003824	16515	6357	4	2	11969	3	1	false	0.5466266953838821	0.6664352861529521	0.0	catalytic activity
GO:0003674	16515	11969	4	3	14589	3	1	false	0.5521759367843886	0.6686212023647699	0.0	molecular_function
GO:0006732	16515	221	4	1	395	1	1	false	0.5594936708860573	0.6729045501197175	5.057678199482607E-117	coenzyme metabolic process
GO:0043229	16515	9004	4	3	10673	3	2	false	0.600377349441901	0.7170890188433477	0.0	intracellular organelle
GO:0007596	16515	310	4	1	513	1	3	false	0.604288499025293	0.7170890188433477	7.893999225305661E-149	blood coagulation
GO:0043226	16515	9283	4	3	10934	3	1	false	0.6119369062555766	0.7213560881688253	0.0	organelle
GO:0030258	16515	269	4	1	922	3	1	false	0.6452165219051802	0.7533217068912521	6.294618240327923E-241	lipid modification
GO:0005886	16515	5537	4	3	6400	3	2	false	0.6475180963728178	0.7533217068912521	0.0	plasma membrane
GO:0051234	16515	4792	4	2	5875	2	1	false	0.6652749440408866	0.7689541560992066	0.0	establishment of localization
GO:0005622	16515	10525	4	3	11845	3	1	false	0.7015317340347604	0.8056299913431443	0.0	intracellular
GO:0050789	16515	8917	4	2	13878	3	2	false	0.708015106412641	0.8078633906503211	0.0	regulation of biological process
GO:0055065	16515	571	4	2	652	2	2	false	0.7668004862735963	0.8693661564121029	1.1535948196394761E-105	metal ion homeostasis
GO:0065007	16515	9584	4	2	13878	3	1	false	0.7720556775335542	0.8697842443099535	0.0	biological regulation
GO:0110165	16515	10934	4	3	11845	3	1	false	0.786543683336195	0.8752933761699117	0.0	cellular anatomical entity
GO:0009987	16515	12841	4	3	13878	3	1	false	0.7921516040267216	0.8752933761699117	0.0	cellular process
GO:0044238	16515	8708	4	3	9406	3	1	false	0.7934676642863485	0.8752933761699117	0.0	primary metabolic process
GO:0055080	16515	640	4	2	717	2	1	false	0.7966153198849757	0.8752933761699117	1.3362150715858248E-105	cation homeostasis
GO:0019222	16515	5105	4	1	11880	3	2	false	0.8145632003143042	0.8895230040242096	0.0	regulation of metabolic process
GO:0098771	16515	651	4	2	717	2	1	false	0.8242560949956604	0.8946194201782168	4.095764458482241E-95	inorganic ion homeostasis
GO:0046872	16515	1729	4	3	1836	3	1	false	0.8350702121239071	0.897164562302495	1.6689959932889248E-176	metal ion binding
GO:0042060	16515	505	4	1	602	1	1	false	0.8388704318937582	0.897164562302495	8.253237307151272E-115	wound healing
GO:0019752	16515	923	4	2	1006	2	1	false	0.8417218084523409	0.897164562302495	7.788489199683524E-124	carboxylic acid metabolic process
GO:0008150	16515	13878	4	3	14589	3	1	false	0.8607945342954457	0.9120323041939842	0.0	biological_process
GO:0008392	16515	14	4	2	15	2	1	false	0.8666666666666659	0.912820512820512	0.06666666666666664	arachidonic acid epoxygenase activity
GO:0071704	16515	8995	4	3	9406	3	1	false	0.874545178066278	0.915700245269397	0.0	organic substance metabolic process
GO:0046483	16515	4528	4	1	8863	3	1	false	0.8830308143602525	0.9163186607579762	0.0	heterocycle metabolic process
GO:0080090	16515	4581	4	1	8908	3	2	false	0.8854315148897298	0.9163186607579762	0.0	regulation of primary metabolic process
GO:0050896	16515	7281	4	1	13878	3	1	false	0.8926121448533996	0.917544259094912	0.0	response to stimulus
GO:1901360	16515	4777	4	1	8995	3	1	false	0.8969252869804196	0.917544259094912	0.0	organic cyclic compound metabolic process
GO:0007599	16515	315	4	1	455	2	1	false	0.9057946458831518	0.9213225540982917	2.6494842979810975E-121	hemostasis
GO:0006810	16515	4702	4	2	4792	2	1	false	0.9627862864732899	0.9722347974684429	1.9528703698435357E-193	transport
GO:0008015	16515	470	4	2	478	2	1	false	0.9667728042242382	0.9722347974684429	1.5691746997656132E-17	blood circulation
GO:0043436	16515	1006	4	2	1019	2	1	false	0.9746351733558865	0.9746351733558863	5.264971687837605E-30	oxoacid metabolic process
GO:0000000	16515	14589	4	3	0	0	0	true	1.0	1.0	1.0	Gene Ontology
GO:0018685	16515	4	4	2	4	2	1	true	1.0	1.0	1.0	alkane 1-monooxygenase activity
