## Supplementary File S4 for "PIGNON: A protein-protein interaction-guided functional enrichment analysis for quantitative proteomics": table-mcl2_cluster1006-Parent-Child-Union-Benjamini-Hochberg.txt

ID	Pop.total	Pop.term	Study.total	Study.term	Pop.family	Study.family	nparents	is.trivial	p	p.adjusted	p.min	name
GO:2000825	16515	4	3	1	2666	1	4	false	0.0015003750937744502	0.28807201800469445	4.761551614010204E-13	positive regulation of androgen receptor activity
GO:0071394	16515	8	3	1	1058	1	5	false	0.0075614366729664555	0.5429244843470308	2.6372788547653656E-20	cellular response to testosterone stimulus
GO:0006412	16515	624	3	2	6770	2	5	false	0.008483195067922356	0.5429244843470308	0.0	translation
GO:0006518	16515	763	3	2	6170	2	2	false	0.015274942180914745	0.670524917792522	0.0	peptide metabolic process
GO:0002181	16515	92	3	2	624	2	1	false	0.02153558052434573	0.670524917792522	1.0116617151507388E-112	cytoplasmic translation
GO:0033574	16515	39	3	1	1482	1	4	false	0.02631578947368281	0.670524917792522	7.337659645776693E-78	response to testosterone
GO:0007569	16515	101	3	1	3593	1	2	false	0.028110214305559107	0.670524917792522	3.085487716267369E-199	cell aging
GO:0034656	16515	40	3	1	1308	1	3	false	0.03058103975535337	0.670524917792522	3.2282364085414947E-77	nucleobase-containing small molecule catabolic process
GO:0006414	16515	624	3	2	3359	2	2	false	0.034465290284376095	0.670524917792522	0.0	translational elongation
GO:0043604	16515	761	3	2	3900	2	2	false	0.038034736059695914	0.670524917792522	0.0	amide biosynthetic process
GO:0098531	16515	51	3	1	1187	1	1	false	0.04296545914068041	0.670524917792522	7.36054282008994E-91	ligand-activated transcription factor activity
GO:0009755	16515	209	3	1	4706	1	2	false	0.04441138971522008	0.670524917792522	0.0	hormone-mediated signaling pathway
GO:1901566	16515	1676	3	2	7864	2	2	false	0.04540012464220201	0.670524917792522	0.0	organonitrogen compound biosynthetic process
GO:1901654	16515	165	3	1	3035	1	2	false	0.05436573311367199	0.6898047722343392	1.413082055892952E-277	response to ketone
GO:0007568	16515	289	3	1	5265	1	1	false	0.054890788224271625	0.6898047722343392	0.0	aging
GO:0030522	16515	265	3	1	4610	1	1	false	0.057483731019528264	0.6898047722343392	0.0	intracellular receptor signaling pathway
GO:0004879	16515	51	3	1	798	1	3	false	0.06390977443609279	0.7218045112782244	7.897830983476411E-82	nuclear receptor activity
GO:1901655	16515	77	3	1	1088	1	2	false	0.07077205882351663	0.7549019607841774	3.450126032930236E-120	cellular response to ketone
GO:0062197	16515	310	3	1	3900	1	2	false	0.07948717948710331	0.8032388663959913	0.0	cellular response to chemical stress
GO:0051091	16515	522	3	1	5712	1	4	false	0.09138655462160414	0.8627485874446295	0.0	positive regulation of DNA-binding transcription factor activity
GO:0043603	16515	982	3	2	5039	3	1	false	0.09907516415112198	0.8627485874446295	0.0	cellular amide metabolic process
GO:0005844	16515	71	3	1	673	1	1	false	0.10549777117384188	0.8627485874446295	6.357965542096231E-98	polysome
GO:0044282	16515	365	3	1	3416	1	2	false	0.1068501170958283	0.8627485874446295	0.0	small molecule catabolic process
GO:0000785	16515	1237	3	1	10934	1	2	false	0.11313334552815849	0.8627485874446295	0.0	chromatin
GO:0006979	16515	409	3	1	3575	1	1	false	0.11440559440541531	0.8627485874446295	0.0	response to oxidative stress
GO:0000287	16515	202	3	1	1729	1	1	false	0.1168305378831269	0.8627485874446295	6.034098798833077E-270	magnesium ion binding
GO:0043043	16515	640	3	2	1774	2	3	false	0.13002249068603972	0.9246043782118379	0.0	peptide biosynthetic process
GO:1990904	16515	673	3	1	4639	1	1	false	0.14507436947595154	0.93983000925799	0.0	ribonucleoprotein complex
GO:0051090	16515	647	3	1	4303	1	3	false	0.1503602138044959	0.93983000925799	0.0	regulation of DNA-binding transcription factor activity
GO:0034641	16515	5039	3	3	9147	3	2	false	0.16714018803771646	0.93983000925799	0.0	cellular nitrogen compound metabolic process
GO:0046700	16515	523	3	1	5652	2	2	false	0.17651962218898268	0.93983000925799	0.0	heterocycle catabolic process
GO:0019439	16515	540	3	1	5673	2	2	false	0.1813299431118984	0.93983000925799	0.0	aromatic compound catabolic process
GO:1901361	16515	560	3	1	5697	2	2	false	0.18694789096438574	0.93983000925799	0.0	organic cyclic compound catabolic process
GO:0009059	16515	3643	3	2	8388	2	2	false	0.18859668200324106	0.93983000925799	0.0	macromolecule biosynthetic process
GO:0001882	16515	386	3	1	3769	2	4	false	0.19436454729803745	0.93983000925799	0.0	nucleoside binding
GO:0071407	16515	516	3	1	2614	1	2	false	0.19739862280010917	0.93983000925799	0.0	cellular response to organic cyclic compound
GO:0034645	16515	3359	3	2	7536	2	3	false	0.19863992803618946	0.93983000925799	0.0	cellular macromolecule biosynthetic process
GO:0071383	16515	230	3	1	1123	1	4	false	0.20480854853069227	0.93983000925799	1.8266029166835424E-246	cellular response to steroid hormone stimulus
GO:0009719	16515	1513	3	1	7281	1	1	false	0.20780112621806898	0.93983000925799	0.0	response to endogenous stimulus
GO:0034655	16515	492	3	1	4444	2	5	false	0.20918736032908547	0.93983000925799	0.0	nucleobase-containing compound catabolic process
GO:0071396	16515	543	3	1	2592	1	2	false	0.2094907407410896	0.93983000925799	0.0	cellular response to lipid
GO:0010467	16515	3646	3	2	7606	2	1	false	0.22975165977491652	0.93983000925799	0.0	gene expression
GO:0055086	16515	656	3	1	5306	2	2	false	0.23200239587821517	0.93983000925799	0.0	nucleobase-containing small molecule metabolic process
GO:0035639	16515	360	3	1	1526	1	2	false	0.23591087811289027	0.93983000925799	0.0	purine ribonucleoside triphosphate binding
GO:0044270	16515	526	3	1	6074	3	2	false	0.23798301454030543	0.93983000925799	0.0	cellular nitrogen compound catabolic process
GO:0043167	16515	2941	3	2	9221	3	1	false	0.24026335199864657	0.93983000925799	0.0	ion binding
GO:0097367	16515	811	3	1	9221	3	1	false	0.24135204192231074	0.93983000925799	0.0	carbohydrate derivative binding
GO:0048545	16515	358	3	1	1482	1	3	false	0.24156545209177674	0.93983000925799	0.0	response to steroid hormone
GO:0048584	16515	2094	3	1	8465	1	3	false	0.24737152983037777	0.93983000925799	0.0	positive regulation of response to stimulus
GO:0032870	16515	641	3	1	2591	1	3	false	0.2473948282516928	0.93983000925799	0.0	cellular response to hormone stimulus
GO:0023056	16515	1745	3	1	6990	1	3	false	0.2496423462091536	0.93983000925799	0.0	positive regulation of signaling
GO:0010647	16515	1736	3	1	6661	1	3	false	0.26062152829911533	0.9622948737198105	0.0	positive regulation of cell communication
GO:1901363	16515	3236	3	2	9221	3	1	false	0.28300916557044725	0.9658473224592079	0.0	heterocyclic compound binding
GO:0033993	16515	838	3	1	2958	1	1	false	0.28329952670773073	0.9658473224592079	0.0	response to lipid
GO:0000981	16515	603	3	1	2123	1	4	false	0.28403203014610584	0.9658473224592079	0.0	DNA-binding transcription factor activity, RNA polymerase II-specific
GO:0014070	16515	845	3	1	2958	1	1	false	0.2856659905346113	0.9658473224592079	0.0	response to organic cyclic compound
GO:0097159	16515	3307	3	2	9221	3	1	false	0.293585422201302	0.9658473224592079	0.0	organic cyclic compound binding
GO:0033554	16515	1926	3	1	6548	1	2	false	0.294135613927245	0.9658473224592079	0.0	cellular response to stress
GO:0009725	16515	915	3	1	2964	1	2	false	0.3087044534412168	0.9658473224592079	0.0	response to hormone
GO:0008152	16515	9406	3	3	13878	3	1	false	0.311307534642788	0.9658473224592079	0.0	metabolic process
GO:0044237	16515	8863	3	3	13059	3	2	false	0.31258291817970607	0.9658473224592079	0.0	cellular metabolic process
GO:0009967	16515	1541	3	1	4877	1	5	false	0.31597293418101735	0.9658473224592079	0.0	positive regulation of signal transduction
GO:1901701	16515	1030	3	1	3209	1	2	false	0.32097226550385777	0.9658473224592079	0.0	cellular response to oxygen-containing compound
GO:0036094	16515	1120	3	1	9221	3	1	false	0.32194910748640265	0.9658473224592079	0.0	small molecule binding
GO:0140110	16515	1582	3	1	11969	3	1	false	0.3464479033894273	0.9880352869750227	0.0	transcription regulator activity
GO:0005694	16515	1624	3	1	4526	1	1	false	0.3588157313308635	0.9880352869750227	0.0	chromosome
GO:0031974	16515	3948	3	1	10934	1	1	false	0.36107554417561966	0.9880352869750227	0.0	membrane-enclosed lumen
GO:0023051	16515	3308	3	1	9004	1	2	false	0.3673922701004737	0.9880352869750227	0.0	regulation of signaling
GO:1901265	16515	685	3	1	3307	2	2	false	0.371416952545361	0.9880352869750227	0.0	nucleoside phosphate binding
GO:0048583	16515	3777	3	1	9953	1	2	false	0.3794835727913067	0.9880352869750227	0.0	regulation of response to stimulus
GO:1901700	16515	1487	3	1	3829	1	1	false	0.3883520501432656	0.9880352869750227	0.0	response to oxygen-containing compound
GO:0010646	16515	3269	3	1	8383	1	2	false	0.3899558630587546	0.9880352869750227	0.0	regulation of cell communication
GO:0016817	16515	1312	3	1	3358	1	1	false	0.3907087552116796	0.9880352869750227	0.0	hydrolase activity, acting on acid anhydrides
GO:0032991	16515	4639	3	1	11845	1	1	false	0.3916420430583112	0.9880352869750227	0.0	protein-containing complex
GO:0044093	16515	1894	3	1	11969	3	2	false	0.4035952457842888	0.9880352869750227	0.0	positive regulation of molecular function
GO:0043233	16515	3948	3	1	9283	1	2	false	0.42529354734620334	0.9880352869750227	0.0	organelle lumen
GO:0000228	16515	1287	3	1	3007	1	2	false	0.4280013302296901	0.9880352869750227	0.0	nuclear chromosome
GO:0070013	16515	3948	3	1	9004	1	2	false	0.4384717903129156	0.9880352869750227	0.0	intracellular organelle lumen
GO:0030518	16515	122	3	1	277	1	2	false	0.44043321299639	0.9880352869750227	6.123670689007926E-82	intracellular steroid hormone receptor signaling pathway
GO:0044267	16515	4687	3	2	7022	2	2	false	0.4454894664174202	0.9880352869750227	0.0	cellular protein metabolic process
GO:0051252	16515	2375	3	1	5290	1	3	false	0.44896030245695573	0.9880352869750227	0.0	regulation of RNA metabolic process
GO:0005488	16515	9221	3	3	11969	3	1	false	0.4572229480303556	0.9880352869750227	0.0	binding
GO:0070887	16515	2939	3	1	6418	1	2	false	0.4579308195697249	0.9880352869750227	0.0	cellular response to chemical stimulus
GO:0005634	16515	3375	3	1	7335	1	1	false	0.46012269938630634	0.9880352869750227	0.0	nucleus
GO:0044281	16515	1811	3	1	9406	3	1	false	0.4735763693187828	0.9880352869750227	0.0	small molecule metabolic process
GO:0030521	16515	59	3	1	122	1	1	false	0.48360655737705693	0.9880352869750227	2.784334919854664E-36	androgen receptor signaling pathway
GO:0043228	16515	4536	3	1	9283	1	1	false	0.48863513950224124	0.9880352869750227	0.0	non-membrane-bounded organelle
GO:0006950	16515	3575	3	1	7281	1	1	false	0.4910039829684965	0.9880352869750227	0.0	response to stress
GO:0006139	16515	4384	3	2	8848	3	5	false	0.49321822474323673	0.9880352869750227	0.0	nucleobase-containing compound metabolic process
GO:0043232	16515	4526	3	1	9010	1	2	false	0.5023307436177219	0.9880352869750227	0.0	intracellular non-membrane-bounded organelle
GO:0009058	16515	4757	3	2	9406	3	1	false	0.5086120617626414	0.9880352869750227	0.0	biosynthetic process
GO:1901575	16515	1956	3	1	9133	3	2	false	0.5147678385363954	0.9880352869750227	0.0	organic substance catabolic process
GO:0032553	16515	508	3	1	984	1	2	false	0.5162601626016138	0.9880352869750227	4.045169191954127E-295	ribonucleotide binding
GO:0046483	16515	4528	3	2	8863	3	1	false	0.5163312026150502	0.9880352869750227	0.0	heterocycle metabolic process
GO:0006725	16515	4570	3	2	8863	3	1	false	0.523435155271118	0.9880352869750227	0.0	cellular aromatic compound metabolic process
GO:0044249	16515	4600	3	2	8896	3	2	false	0.525622398352176	0.9880352869750227	0.0	cellular biosynthetic process
GO:0042221	16515	3829	3	1	7281	1	1	false	0.5258893009187912	0.9880352869750227	0.0	response to chemical
GO:1901576	16515	4681	3	2	9027	3	2	false	0.5278234695847337	0.9880352869750227	0.0	organic substance biosynthetic process
GO:0016787	16515	3358	3	1	6357	1	1	false	0.5282365895857171	0.9880352869750227	0.0	hydrolase activity
GO:0003700	16515	1187	3	1	2246	1	3	false	0.5284951024046584	0.9880352869750227	0.0	DNA-binding transcription factor activity
GO:0009966	16515	2880	3	1	5336	1	4	false	0.539730134934311	0.9880352869750227	0.0	regulation of signal transduction
GO:0044248	16515	2055	3	1	8923	3	2	false	0.5440528748637141	0.9880352869750227	0.0	cellular catabolic process
GO:1901360	16515	4777	3	2	8995	3	1	false	0.546554387498009	0.9880352869750227	0.0	organic cyclic compound metabolic process
GO:0001012	16515	829	3	1	1506	1	1	false	0.5504648074372095	0.9880352869750227	0.0	RNA polymerase II regulatory region DNA binding
GO:0003674	16515	11969	3	3	14589	3	1	false	0.5521759367843886	0.9880352869750227	0.0	molecular_function
GO:0003924	16515	723	3	1	1279	1	1	false	0.5652853792025586	0.9880352869750227	0.0	GTPase activity
GO:0000977	16515	822	3	1	1421	1	2	false	0.5784658691056865	0.9880352869750227	0.0	RNA polymerase II regulatory region sequence-specific DNA binding
GO:0009056	16515	2357	3	1	9406	3	1	false	0.5791558615010455	0.9880352869750227	0.0	catabolic process
GO:0006355	16515	1873	3	1	3216	1	4	false	0.5824004975125974	0.9880352869750227	0.0	regulation of transcription, DNA-templated
GO:0065009	16515	3314	3	1	13061	3	2	false	0.5844247371006234	0.9880352869750227	0.0	regulation of molecular function
GO:0048869	16515	3513	3	1	13027	3	2	false	0.6104894129143742	0.9880352869750227	0.0	cellular developmental process
GO:0000166	16515	685	3	1	1120	1	2	false	0.61160714285689	0.9880352869750227	4.9E-324	nucleotide binding
GO:0001067	16515	1507	3	1	2455	1	1	false	0.6138492871691265	0.9880352869750227	0.0	regulatory region nucleic acid binding
GO:0034599	16515	273	3	1	443	1	2	false	0.6162528216704721	0.9880352869750227	2.00136442996212E-127	cellular response to oxidative stress
GO:0031981	16515	2789	3	1	4497	1	2	false	0.6201912386041649	0.9880352869750227	0.0	nuclear lumen
GO:0006357	16515	1292	3	1	2065	1	2	false	0.6256658595646695	0.9880352869750227	0.0	regulation of transcription by RNA polymerase II
GO:0019538	16515	5250	3	2	8935	3	3	false	0.6300362904048815	0.9880352869750227	0.0	protein metabolic process
GO:0043401	16515	170	3	1	263	1	2	false	0.6463878326995791	0.9880352869750227	1.2187410047770801E-73	steroid hormone mediated signaling pathway
GO:0019219	16515	2640	3	1	6350	2	4	false	0.6586878955450326	0.9880352869750227	0.0	regulation of nucleobase-containing compound metabolic process
GO:2001141	16515	2128	3	1	3182	1	4	false	0.6687617850414639	0.9880352869750227	0.0	regulation of RNA biosynthetic process
GO:0009889	16515	2875	3	1	6647	2	2	false	0.6780101359163686	0.9880352869750227	0.0	regulation of biosynthetic process
GO:0031326	16515	2783	3	1	6367	2	3	false	0.6831794635377593	0.9880352869750227	0.0	regulation of cellular biosynthetic process
GO:0006807	16515	8339	3	3	9406	3	1	false	0.6968018120303053	0.9880352869750227	0.0	nitrogen compound metabolic process
GO:0044271	16515	3707	3	2	5830	3	2	false	0.6987917907625476	0.9880352869750227	0.0	cellular nitrogen compound biosynthetic process
GO:0006366	16515	1511	3	1	2161	1	1	false	0.6992133271631297	0.9880352869750227	0.0	transcription by RNA polymerase II
GO:0071310	16515	2428	3	1	3396	1	2	false	0.7149587750292418	0.9880352869750227	0.0	cellular response to organic substance
GO:0010468	16515	2644	3	1	5456	2	2	false	0.7344128580688892	0.9880352869750227	0.0	regulation of gene expression
GO:0010556	16515	2677	3	1	5514	2	3	false	0.7353262881621496	0.9880352869750227	0.0	regulation of macromolecule biosynthetic process
GO:0048522	16515	4621	3	1	12886	3	3	false	0.7361739634427935	0.9880352869750227	0.0	positive regulation of cellular process
GO:0007165	16515	4610	3	1	12851	3	5	false	0.736323000312838	0.9880352869750227	0.0	signal transduction
GO:0006351	16515	2161	3	1	4421	2	3	false	0.7387346078618655	0.9880352869750227	0.0	transcription, DNA-templated
GO:0043168	16515	1438	3	1	2941	2	1	false	0.7389122122813316	0.9880352869750227	0.0	anion binding
GO:0017076	16515	509	3	1	685	1	1	false	0.7430656934307991	0.9880352869750227	8.692066618454418E-169	purine nucleotide binding
GO:0023052	16515	5095	3	1	13878	3	1	false	0.746549279549942	0.9880352869750227	0.0	signaling
GO:0000790	16515	1077	3	1	1422	1	2	false	0.7573839662451605	0.9880352869750227	0.0	nuclear chromatin
GO:0019001	16515	386	3	1	509	1	1	false	0.7583497053044234	0.9880352869750227	1.399494660464006E-121	guanyl nucleotide binding
GO:0032774	16515	2371	3	1	4657	2	3	false	0.759096438354022	0.9880352869750227	0.0	RNA biosynthetic process
GO:0032502	16515	5265	3	1	13878	3	1	false	0.7609849240888042	0.9880352869750227	0.0	developmental process
GO:0048518	16515	5275	3	1	13878	3	2	false	0.76181656941211	0.9880352869750227	0.0	positive regulation of biological process
GO:1901564	16515	6170	3	2	9003	3	2	false	0.7652867706170416	0.9880352869750227	0.0	organonitrogen compound metabolic process
GO:0010033	16515	2958	3	1	3829	1	1	false	0.7725254635656792	0.9880352869750227	0.0	response to organic substance
GO:0003677	16515	1911	3	1	2455	1	1	false	0.778411405295452	0.9880352869750227	0.0	DNA binding
GO:0007154	16515	5113	3	1	12841	3	1	false	0.7820596415246779	0.9880352869750227	0.0	cell communication
GO:0032561	16515	386	3	1	492	1	2	false	0.7845528455284145	0.9880352869750227	1.0416129082549764E-110	guanyl ribonucleotide binding
GO:0043565	16515	1505	3	1	1911	1	1	false	0.7875457875451017	0.9880352869750227	0.0	sequence-specific DNA binding
GO:0044212	16515	1506	3	1	1912	1	2	false	0.7876569037650526	0.9880352869750227	0.0	transcription regulatory region DNA binding
GO:0009987	16515	12841	3	3	13878	3	1	false	0.7921516040267216	0.9880352869750227	0.0	cellular process
GO:0044238	16515	8708	3	3	9406	3	1	false	0.7934676642863485	0.9880352869750227	0.0	primary metabolic process
GO:0003690	16515	1527	3	1	1911	1	1	false	0.7990580847709637	0.9880352869750227	0.0	double-stranded DNA binding
GO:0031323	16515	4758	3	1	11275	3	3	false	0.8069325197174639	0.9880352869750227	0.0	regulation of cellular metabolic process
GO:0044260	16515	6589	3	2	9167	3	2	false	0.8072478355527294	0.9880352869750227	0.0	cellular macromolecule metabolic process
GO:0043227	16515	7507	3	1	9283	1	1	false	0.808682537973074	0.9880352869750227	0.0	membrane-bounded organelle
GO:0043231	16515	7335	3	1	9029	1	2	false	0.812382323626683	0.9880352869750227	0.0	intracellular membrane-bounded organelle
GO:0019222	16515	5105	3	1	11880	3	2	false	0.8145632003143042	0.9880352869750227	0.0	regulation of metabolic process
GO:0060255	16515	4602	3	1	7947	2	2	false	0.8228624567333991	0.9880352869750227	0.0	regulation of macromolecule metabolic process
GO:0071495	16515	1268	3	1	1513	1	1	false	0.8380700594853455	0.9880352869750227	3.6313787365830666E-290	cellular response to endogenous stimulus
GO:0051716	16515	5952	3	1	13037	3	2	false	0.8395267692835545	0.9880352869750227	0.0	cellular response to stimulus
GO:0043229	16515	9004	3	1	10673	1	2	false	0.8436240981907518	0.9880352869750227	0.0	intracellular organelle
GO:0043226	16515	9283	3	1	10934	1	1	false	0.849003109566795	0.9880352869750227	0.0	organelle
GO:0090304	16515	3833	3	1	8019	3	2	false	0.8578037271187622	0.9880352869750227	0.0	nucleic acid metabolic process
GO:0043169	16515	1836	3	1	2941	2	1	false	0.8589123510650757	0.9880352869750227	0.0	cation binding
GO:0016070	16515	3298	3	1	3833	1	1	false	0.8604226454472057	0.9880352869750227	0.0	RNA metabolic process
GO:0008150	16515	13878	3	3	14589	3	1	false	0.8607945342954457	0.9880352869750227	0.0	biological_process
GO:2000112	16515	2359	3	1	3737	2	3	false	0.8640894429714974	0.9880352869750227	0.0	regulation of cellular macromolecule biosynthetic process
GO:0071704	16515	8995	3	3	9406	3	1	false	0.874545178066278	0.9880352869750227	0.0	organic substance metabolic process
GO:0051171	16515	4412	3	1	8635	3	2	false	0.8830719962109882	0.9880352869750227	0.0	regulation of nitrogen compound metabolic process
GO:0080090	16515	4581	3	1	8908	3	2	false	0.8854315148897298	0.9880352869750227	0.0	regulation of primary metabolic process
GO:0005622	16515	10525	3	1	11845	1	1	false	0.8885605740914505	0.9880352869750227	0.0	intracellular
GO:0050896	16515	7281	3	1	13878	3	1	false	0.8926121448533996	0.9880352869750227	0.0	response to stimulus
GO:0003824	16515	6357	3	1	11969	3	1	false	0.8969480880533758	0.9880352869750227	0.0	catalytic activity
GO:0018130	16515	3081	3	1	5741	3	2	false	0.9005924691709459	0.9880352869750227	0.0	heterocycle biosynthetic process
GO:0019438	16515	3096	3	1	5759	3	2	false	0.901188128791794	0.9880352869750227	0.0	aromatic compound biosynthetic process
GO:1903506	16515	2128	3	1	2359	1	2	false	0.9020771513364592	0.9880352869750227	0.0	regulation of nucleic acid-templated transcription
GO:1901362	16515	3230	3	1	5889	3	2	false	0.9080055818490043	0.9880352869750227	0.0	organic cyclic compound biosynthetic process
GO:0000976	16515	1415	3	1	1543	1	2	false	0.9170447180812652	0.9880352869750227	6.742013886341853E-191	transcription regulatory region sequence-specific DNA binding
GO:0110165	16515	10934	3	1	11845	1	1	false	0.9230899113551975	0.9880352869750227	0.0	cellular anatomical entity
GO:1990837	16515	1457	3	1	1567	1	2	false	0.9298021697513784	0.9880352869750227	2.7858462114274706E-172	sequence-specific double-stranded DNA binding
GO:0005525	16515	360	3	1	386	1	3	false	0.9326424870466486	0.9880352869750227	5.349837600433E-41	GTP binding
GO:0003676	16515	2455	3	1	3307	2	2	false	0.9336818945910655	0.9880352869750227	0.0	nucleic acid binding
GO:0043170	16515	7606	3	2	8995	3	1	false	0.9358586414192498	0.9880352869750227	0.0	macromolecule metabolic process
GO:0032555	16515	492	3	1	525	1	2	false	0.9371428571429744	0.9880352869750227	4.163968031458112E-53	purine ribonucleotide binding
GO:0034654	16515	3033	3	1	4963	3	5	false	0.941247506371511	0.9880352869750227	0.0	nucleobase-containing compound biosynthetic process
GO:0046872	16515	1729	3	1	1836	1	1	false	0.9417211328980686	0.9880352869750227	1.6689959932889248E-176	metal ion binding
GO:0050794	16515	8239	3	1	12995	3	2	false	0.9509969671442356	0.9904477242551034	0.0	regulation of cellular process
GO:0050789	16515	8917	3	1	13878	3	2	false	0.9543376509749695	0.9904477242551034	0.0	regulation of biological process
GO:0065007	16515	9584	3	1	13878	3	1	false	0.970392899401802	0.9946541747037495	0.0	biological regulation
GO:0017111	16515	1279	3	1	1312	1	1	false	0.9748475609753142	0.9946541747037495	1.671504200825845E-66	nucleoside-triphosphatase activity
GO:0001883	16515	379	3	1	386	1	1	false	0.9818652849739091	0.9946541747037495	4.169467267287772E-15	purine nucleoside binding
GO:0032549	16515	379	3	1	386	1	1	false	0.9818652849739091	0.9946541747037495	4.169467267287772E-15	ribonucleoside binding
GO:0032550	16515	376	3	1	382	1	2	false	0.9842931937172521	0.9946541747037495	2.410394908023963E-13	purine ribonucleoside binding
GO:0005575	16515	11845	3	1	14589	3	1	false	0.9933520138890299	0.9949388443690911	0.0	cellular_component
GO:0097659	16515	2359	3	1	2371	1	1	false	0.9949388443690911	0.9949388443690911	1.5605119001577283E-32	nucleic acid-templated transcription
GO:0000000	16515	14589	3	3	0	0	0	true	1.0	1.0	1.0	Gene Ontology
GO:0016462	16515	1312	3	1	1312	1	1	true	1.0	1.0	1.0	pyrophosphatase activity
GO:0016818	16515	1312	3	1	1312	1	1	true	1.0	1.0	1.0	hydrolase activity, acting on acid anhydrides, in phosphorus-containing anhydrides
