## Supplementary File S4 for "PIGNON: A protein-protein interaction-guided functional enrichment analysis for quantitative proteomics": table-mcl2_cluster1007-Parent-Child-Union-Benjamini-Hochberg.txt

ID	Pop.total	Pop.term	Study.total	Study.term	Pop.family	Study.family	nparents	is.trivial	p	p.adjusted	p.min	name
GO:0051149	16515	79	3	3	1079	3	3	false	3.787533740212308E-4	0.048738624362274253	4.11391126963112E-122	positive regulation of muscle cell differentiation
GO:0051147	16515	134	3	3	1727	3	2	false	4.575179548260441E-4	0.048738624362274253	6.357447046761983E-204	regulation of muscle cell differentiation
GO:0022610	16515	1260	3	3	13878	3	1	false	7.467756589149106E-4	0.048738624362274253	0.0	biological adhesion
GO:0042692	16515	313	3	3	3422	3	2	false	7.585778110859806E-4	0.048738624362274253	0.0	muscle cell differentiation
GO:0045445	16515	76	3	2	3422	3	2	false	0.001439636109193611	0.0630079242938621	1.0827676878447205E-157	myoblast differentiation
GO:0045663	16515	22	3	2	918	3	3	false	0.001622494170284788	0.0630079242938621	9.51424084577774E-45	positive regulation of myoblast differentiation
GO:0061061	16515	577	3	3	4812	3	1	false	0.0017161691441907963	0.0630079242938621	0.0	muscle structure development
GO:0007224	16515	128	3	2	2604	2	1	false	0.002398272582789581	0.07704450672211528	5.78606326777E-221	smoothened signaling pathway
GO:0045661	16515	52	3	2	1615	3	2	false	0.002989164418479487	0.08535725061658091	2.7676266189732416E-99	regulation of myoblast differentiation
GO:0045597	16515	884	3	3	5910	3	4	false	0.0033368723724058165	0.08575761997082948	0.0	positive regulation of cell differentiation
GO:0051094	16515	1228	3	3	7511	3	3	false	0.004361276249716966	0.10189527237975092	0.0	positive regulation of developmental process
GO:0045595	16515	1604	3	3	8813	3	3	false	0.006019728970281556	0.12892252878019664	0.0	regulation of cell differentiation
GO:0140253	16515	44	3	1	12841	3	2	false	0.010245185418237346	0.19216765454790535	4.767392488070755E-127	cell-cell fusion
GO:0006949	16515	45	3	1	12852	3	2	false	0.010468276901442315	0.19216765454790535	1.6129553179712702E-129	syncytium formation
GO:0050793	16515	2287	3	3	9945	3	2	false	0.012149132052441301	0.19971136767317052	0.0	regulation of developmental process
GO:0060059	16515	7	3	1	563	1	2	false	0.012433392539963924	0.19971136767317052	2.918325538917554E-16	embryonic retina morphogenesis in camera-type eye
GO:0010172	16515	10	3	1	550	1	2	false	0.018181818181816092	0.2748663101603962	1.5555203180801247E-21	embryonic body morphogenesis
GO:0048869	16515	3513	3	3	13027	3	2	false	0.019598835490523433	0.2798278178369179	0.0	cellular developmental process
GO:0002088	16515	69	3	1	4812	3	2	false	0.04241225887748828	0.4167390194073544	2.320509248924028E-156	lens development in camera-type eye
GO:0048522	16515	4621	3	3	12886	3	3	false	0.046096997656320034	0.4167390194073544	0.0	positive regulation of cellular process
GO:0016342	16515	25	3	1	536	1	2	false	0.04664179104478562	0.4167390194073544	1.6158155322130734E-43	catenin complex
GO:0051057	16515	65	3	1	1332	1	3	false	0.04879879879884224	0.4167390194073544	3.2580124883973136E-112	positive regulation of small GTPase mediated signal transduction
GO:0030427	16515	182	3	1	10934	3	1	false	0.04911380763034369	0.4167390194073544	0.0	site of polarized growth
GO:0032989	16515	1057	3	2	7814	3	3	false	0.049910836029451885	0.4167390194073544	0.0	cellular component morphogenesis
GO:2000179	16515	46	3	1	883	1	3	false	0.052095130237827095	0.4167390194073544	5.551464557491832E-78	positive regulation of neural precursor cell proliferation
GO:0035914	16515	60	3	1	3356	3	2	false	0.05269750345561261	0.4167390194073544	3.992788612352113E-130	skeletal muscle cell differentiation
GO:2000177	16515	74	3	1	1393	1	2	false	0.05312275664029775	0.4167390194073544	5.302376546426607E-125	regulation of neural precursor cell proliferation
GO:0019897	16515	151	3	1	5585	2	2	false	0.053347138389895736	0.4167390194073544	1.0568931120751229E-300	extrinsic component of plasma membrane
GO:0032502	16515	5265	3	3	13878	3	1	false	0.05458343508386655	0.4167390194073544	0.0	developmental process
GO:0048518	16515	5275	3	3	13878	3	2	false	0.054895102223561816	0.4167390194073544	0.0	positive regulation of biological process
GO:0044331	16515	41	3	1	745	1	1	false	0.05503355704696046	0.4167390194073544	1.7903689766621338E-68	cell-cell adhesion mediated by cadherin
GO:0010171	16515	46	3	1	2361	3	1	false	0.05734222958897252	0.4167390194073544	5.885351698439076E-98	body morphogenesis
GO:0045026	16515	55	3	1	959	1	1	false	0.057351407716361436	0.4167390194073544	6.155612835408351E-91	plasma membrane fusion
GO:0031594	16515	72	3	1	1222	1	1	false	0.05891980360067824	0.4167390194073544	2.7830213509880113E-118	neuromuscular junction
GO:0060042	16515	48	3	1	2392	3	3	false	0.05902489353898535	0.4167390194073544	1.3168694047906282E-101	retina morphogenesis in camera-type eye
GO:0043393	16515	180	3	1	5929	2	2	false	0.059801783998477305	0.4167390194073544	0.0	regulation of protein binding
GO:0021987	16515	100	3	1	4812	3	2	false	0.06106994451678199	0.4167390194073544	1.5392265631335264E-210	cerebral cortex development
GO:0001708	16515	74	3	1	3513	3	2	false	0.06188929069655808	0.4167390194073544	2.989728756818812E-155	cell fate specification
GO:0051098	16515	310	3	1	9563	2	2	false	0.0637856552644384	0.4167390194073544	0.0	regulation of binding
GO:0048634	16515	127	3	1	1958	1	2	false	0.06486210418791508	0.4167390194073544	1.7096404783381206E-203	regulation of muscle organ development
GO:0019898	16515	273	3	1	10934	3	2	false	0.07305584650975855	0.4579354281221451	0.0	extrinsic component of membrane
GO:0060041	16515	131	3	1	4812	3	2	false	0.07948369090264092	0.47738201348414694	2.0837729253052162E-260	retina development in camera-type eye
GO:0061351	16515	130	3	1	1612	1	1	false	0.08064516129036599	0.47738201348414694	1.497327342653147E-195	neural precursor cell proliferation
GO:0150034	16515	309	3	1	10934	3	2	false	0.08241534625616935	0.47738201348414694	0.0	distal axon
GO:0044853	16515	107	3	1	2506	2	2	false	0.0835882902987806	0.47738201348414694	2.4815403101400596E-191	plasma membrane raft
GO:0009653	16515	2361	3	3	5265	3	2	false	0.09011317772452512	0.4988797632789733	0.0	anatomical structure morphogenesis
GO:0021543	16515	151	3	1	4812	3	2	false	0.09123482052183558	0.4988797632789733	8.662352460769426E-291	pallium development
GO:0048636	16515	63	3	1	1926	3	4	false	0.09500366519061135	0.5086654573747316	6.443416809861883E-120	positive regulation of muscle organ development
GO:0098589	16515	324	3	1	6329	2	2	false	0.0997728034958362	0.523298173437345	0.0	membrane region
GO:0097485	16515	253	3	1	2319	1	3	false	0.1090987494609022	0.5607675722290373	0.0	neuron projection guidance
GO:0071840	16515	6683	3	3	13878	3	1	false	0.11164329395775294	0.5625946381792648	0.0	cellular component organization or biogenesis
GO:0031012	16515	448	3	1	10934	3	2	false	0.11796207322919589	0.5796932249674607	0.0	extracellular matrix
GO:0048643	16515	22	3	1	184	1	3	false	0.11956521739131008	0.5796932249674607	6.202594979718E-29	positive regulation of skeletal muscle tissue development
GO:0007389	16515	379	3	1	6028	2	2	false	0.12180324571300731	0.5796932249674607	0.0	pattern specification process
GO:1901863	16515	64	3	1	1424	3	3	false	0.12894886844365225	0.5858228317272237	7.997790317197815E-113	positive regulation of muscle tissue development
GO:0016043	16515	6509	3	3	12854	3	2	false	0.12981626285932926	0.5858228317272237	0.0	cellular component organization
GO:0034329	16515	369	3	1	2840	1	2	false	0.1299295774647928	0.5858228317272237	0.0	cell junction assembly
GO:0014816	16515	8	3	1	60	1	1	false	0.13333333333333472	0.5904152192354706	3.9083555578552816E-10	skeletal muscle satellite cell differentiation
GO:0021537	16515	228	3	1	4812	3	2	false	0.13554279352098353	0.5904152192354706	0.0	telencephalon development
GO:0098590	16515	2390	3	2	6329	2	2	false	0.14256485757068196	0.5965554258818445	0.0	plasma membrane region
GO:0006935	16515	556	3	1	3829	1	2	false	0.14520762601190845	0.5965554258818445	0.0	chemotaxis
GO:0051056	16515	291	3	1	1968	1	2	false	0.1478658536586761	0.5965554258818445	0.0	regulation of small GTPase mediated signal transduction
GO:1901861	16515	127	3	1	2417	3	2	false	0.1495543194441382	0.5965554258818445	1.8459506870194905E-215	regulation of muscle tissue development
GO:0048880	16515	327	3	1	4127	2	1	false	0.15220822736521164	0.5965554258818445	0.0	sensory system development
GO:0098797	16515	455	3	1	5728	2	2	false	0.1525716663107139	0.5965554258818445	0.0	plasma membrane protein complex
GO:0050839	16515	471	3	1	5904	2	1	false	0.15320100431206904	0.5965554258818445	0.0	cell adhesion molecule binding
GO:0007423	16515	491	3	1	3125	1	1	false	0.15712000000003365	0.6026841791046067	0.0	sensory organ development
GO:0044295	16515	29	3	1	177	1	1	false	0.16384180790961325	0.6192256563642736	6.4525119460773695E-34	axonal growth cone
GO:0016339	16515	38	3	1	225	1	1	false	0.16888888888889292	0.6284834623508944	5.9550698455924E-44	calcium-dependent cell-cell adhesion via plasma membrane cell adhesion molecules
GO:0042330	16515	556	3	1	3248	1	2	false	0.17118226600997122	0.6284834623508944	0.0	taxis
GO:0005576	16515	681	3	1	10934	3	1	false	0.17546755859952162	0.6351431346489727	0.0	extracellular region
GO:0045844	16515	63	3	1	339	1	4	false	0.18584070796460758	0.6552420961000485	3.684489329821312E-70	positive regulation of striated muscle tissue development
GO:0045165	16515	233	3	1	3513	3	2	false	0.18611935025409934	0.6552420961000485	0.0	cell fate commitment
GO:0009986	16515	740	3	1	10934	3	1	false	0.18962128083257832	0.6552807592858686	0.0	cell surface
GO:0048641	16515	44	3	1	225	1	2	false	0.19555555555556065	0.6552807592858686	7.675367117922124E-48	regulation of skeletal muscle tissue development
GO:0090596	16515	224	3	1	1143	1	2	false	0.19597550306211656	0.6552807592858686	8.369270374267982E-245	sensory organ morphogenesis
GO:0060537	16515	353	3	1	1798	1	1	false	0.1963292547276727	0.6552807592858686	0.0	muscle tissue development
GO:0030900	16515	345	3	1	4812	3	2	false	0.20007350343543448	0.6592165433705982	0.0	forebrain development
GO:0007420	16515	659	3	1	3235	1	3	false	0.20370942813013165	0.6627002915119473	0.0	brain development
GO:0007264	16515	521	3	1	2462	1	1	false	0.2116165718928982	0.6798182372059355	0.0	small GTPase mediated signal transduction
GO:0098796	16515	1005	3	1	8532	2	2	false	0.2217209478914215	0.7034849828159916	0.0	membrane protein complex
GO:0007399	16515	1971	3	2	4127	2	1	false	0.22802851444257471	0.714674734289533	0.0	nervous system development
GO:0010562	16515	1074	3	1	4324	1	3	false	0.24838112858466996	0.7690837354971106	0.0	positive regulation of phosphorus metabolic process
GO:0050794	16515	8239	3	3	12995	3	2	false	0.2548219130141133	0.7713746676957786	0.0	regulation of cellular process
GO:0034330	16515	618	3	1	6509	3	1	false	0.25868421234615957	0.7713746676957786	0.0	cell junction organization
GO:0051247	16515	1579	3	1	5964	1	4	false	0.26475519785380186	0.7713746676957786	0.0	positive regulation of protein metabolic process
GO:0050789	16515	8917	3	3	13878	3	2	false	0.26523046784051957	0.7713746676957786	0.0	regulation of biological process
GO:0032270	16515	1481	3	1	5504	1	4	false	0.2690770348842491	0.7713746676957786	0.0	positive regulation of cellular protein metabolic process
GO:0043408	16515	663	3	1	2391	1	3	false	0.2772898368882205	0.7713746676957786	0.0	regulation of MAPK cascade
GO:0045216	16515	172	3	1	618	1	1	false	0.27831715210355396	0.7713746676957786	5.365653163564053E-158	cell-cell junction organization
GO:0051174	16515	1639	3	1	5798	1	2	false	0.2826836840292832	0.7713746676957786	0.0	regulation of phosphorus metabolic process
GO:0031401	16515	1143	3	1	3972	1	3	false	0.2877643504531045	0.7713746676957786	0.0	positive regulation of protein modification process
GO:0007165	16515	4610	3	2	12851	3	5	false	0.2937143213818386	0.7713746676957786	0.0	signal transduction
GO:0051173	16515	2492	3	1	8444	1	3	false	0.29512079583070805	0.7713746676957786	0.0	positive regulation of nitrogen compound metabolic process
GO:0007517	16515	357	3	1	3218	3	2	false	0.29734052713829445	0.7713746676957786	0.0	muscle organ development
GO:0008092	16515	957	3	1	5904	2	1	false	0.297935698948446	0.7713746676957786	0.0	cytoskeletal protein binding
GO:0007043	16515	122	3	1	406	1	2	false	0.30049261083742784	0.7713746676957786	3.8171500095233107E-107	cell-cell junction assembly
GO:0098742	16515	225	3	1	745	1	1	false	0.30201342281867893	0.7713746676957786	2.012188514448222E-197	cell-cell adhesion via plasma-membrane adhesion molecules
GO:0023052	16515	5095	3	2	13878	3	1	false	0.3053701129467339	0.7713746676957786	0.0	signaling
GO:0008283	16515	1612	3	1	13878	3	1	false	0.309575980064994	0.7713746676957786	0.0	cell population proliferation
GO:0043410	16515	494	3	1	1572	1	4	false	0.3142493638675874	0.7713746676957786	0.0	positive regulation of MAPK cascade
GO:0040011	16515	1650	3	1	13878	3	1	false	0.31597343074473105	0.7713746676957786	0.0	locomotion
GO:0023014	16515	859	3	1	4966	2	2	false	0.31606051056364676	0.7713746676957786	0.0	signal transduction by protein phosphorylation
GO:0030182	16515	1250	3	2	3328	3	2	false	0.3171989871313838	0.7713746676957786	0.0	neuron differentiation
GO:0048592	16515	130	3	1	408	1	2	false	0.31862745098041195	0.7713746676957786	3.0256335327197945E-110	eye morphogenesis
GO:0007166	16515	2604	3	2	4610	2	1	false	0.3190123633433966	0.7713746676957786	0.0	cell surface receptor signaling pathway
GO:0048468	16515	1897	3	2	5006	3	3	false	0.3219316682799442	0.7713746676957786	0.0	cell development
GO:1902533	16515	938	3	1	2860	1	3	false	0.3279720279723699	0.7713746676957786	0.0	positive regulation of intracellular signal transduction
GO:0065007	16515	9584	3	3	13878	3	1	false	0.32931968937529044	0.7713746676957786	0.0	biological regulation
GO:0010604	16515	2560	3	1	7739	1	3	false	0.33079209200210213	0.7713746676957786	0.0	positive regulation of macromolecule metabolic process
GO:0022008	16515	1450	3	2	3721	3	2	false	0.3371632423527117	0.7713746676957786	0.0	neurogenesis
GO:0006793	16515	3009	3	1	8863	1	1	false	0.33950129752937425	0.7713746676957786	0.0	phosphorus metabolic process
GO:0000165	16515	840	3	1	2466	1	2	false	0.34063260340578416	0.7713746676957786	0.0	MAPK cascade
GO:0007520	16515	34	3	1	99	1	2	false	0.34343434343433865	0.7713746676957786	2.6091028744903285E-27	myoblast fusion
GO:0007154	16515	5113	3	2	12841	3	1	false	0.34936650683767567	0.7713746676957786	0.0	cell communication
GO:0005912	16515	159	3	1	453	1	1	false	0.3509933774833632	0.7713746676957786	8.127486957214048E-127	adherens junction
GO:0048593	16515	105	3	1	299	1	2	false	0.3511705685618914	0.7713746676957786	1.4089213268775137E-83	camera-type eye morphogenesis
GO:0034332	16515	61	3	1	172	1	1	false	0.354651162790695	0.7719961240309813	4.1921687468499633E-48	adherens junction organization
GO:0045937	16515	1074	3	1	2991	1	3	false	0.35907723169522693	0.7719961240309813	0.0	positive regulation of phosphate metabolic process
GO:0016202	16515	124	3	1	344	1	3	false	0.3604651162790574	0.7719961240309813	4.900704930763197E-97	regulation of striated muscle tissue development
GO:0005509	16515	635	3	1	1729	1	1	false	0.36726431463263315	0.7741343844067985	0.0	calcium ion binding
GO:0014902	16515	89	3	1	240	1	1	false	0.3708333333333389	0.7741343844067985	3.501022752250783E-68	myotube differentiation
GO:0051246	16515	2575	3	1	6895	1	4	false	0.373459028281628	0.7741343844067985	0.0	regulation of protein metabolic process
GO:0032268	16515	2427	3	1	6488	1	3	false	0.37407521578362996	0.7741343844067985	0.0	regulation of cellular protein metabolic process
GO:0060322	16515	701	3	1	4812	3	1	false	0.3765245060344351	0.7741343844067985	0.0	head development
GO:0009790	16515	929	3	1	4343	2	1	false	0.38209720943138553	0.7749768587026936	0.0	embryo development
GO:0035556	16515	2462	3	1	11378	2	2	false	0.38595850583595853	0.7749768587026936	0.0	intracellular signal transduction
GO:0007417	16515	893	3	1	4127	2	2	false	0.3859806922721587	0.7749768587026936	0.0	central nervous system development
GO:0031399	16515	1687	3	1	4320	1	2	false	0.39050925925843455	0.7779913149567262	0.0	regulation of protein modification process
GO:0032501	16515	6028	3	2	13878	3	1	false	0.40209355318075224	0.7911339291972969	0.0	multicellular organismal process
GO:0005515	16515	5904	3	2	9221	2	1	false	0.40993045912445397	0.7911339291972969	0.0	protein binding
GO:0006928	16515	2076	3	1	12841	3	1	false	0.41084984678198044	0.7911339291972969	0.0	movement of cell or subcellular component
GO:0051962	16515	478	3	1	2932	3	4	false	0.41380087252301656	0.7911339291972969	0.0	positive regulation of nervous system development
GO:0042127	16515	1354	3	1	8277	3	2	false	0.4148956375309298	0.7911339291972969	0.0	regulation of cell population proliferation
GO:0008284	16515	816	3	1	4921	3	3	false	0.41960088684656877	0.7911339291972969	0.0	positive regulation of cell population proliferation
GO:0030054	16515	1821	3	1	10934	3	1	false	0.4210739562695423	0.7911339291972969	0.0	cell junction
GO:0007519	16515	147	3	1	345	1	2	false	0.42608695652174866	0.7911339291972969	1.4133958396733393E-101	skeletal muscle tissue development
GO:0070161	16515	776	3	1	1821	1	1	false	0.42613948379970557	0.7911339291972969	0.0	anchoring junction
GO:0060538	16515	155	3	1	357	1	1	false	0.43417366946779773	0.7911339291972969	1.7813338969731313E-105	skeletal muscle organ development
GO:0051716	16515	5952	3	2	13037	3	2	false	0.4349792601163406	0.7911339291972969	0.0	cellular response to stimulus
GO:0098805	16515	1574	3	1	6329	2	1	false	0.43557254258201533	0.7911339291972969	0.0	whole membrane
GO:0042995	16515	1906	3	1	10934	3	1	false	0.4371245834475337	0.7911339291972969	0.0	cell projection
GO:0045666	16515	337	3	1	1301	2	3	false	0.451113344764544	0.8052071507240245	2.4E-322	positive regulation of neuron differentiation
GO:0042327	16515	1021	3	1	2255	1	3	false	0.4527716186250581	0.8052071507240245	0.0	positive regulation of phosphorylation
GO:0006468	16515	1849	3	1	4070	1	2	false	0.45429975429954694	0.8052071507240245	0.0	protein phosphorylation
GO:0001934	16515	951	3	1	2058	1	4	false	0.46209912536478737	0.8118667811881718	0.0	positive regulation of protein phosphorylation
GO:0048646	16515	989	3	1	5265	3	2	false	0.46437516278078306	0.8118667811881718	0.0	anatomical structure formation involved in morphogenesis
GO:0048667	16515	545	3	1	1154	1	2	false	0.4722703639515174	0.8200911049698647	0.0	cell morphogenesis involved in neuron differentiation
GO:0051240	16515	1553	3	1	7916	3	3	false	0.4806881497663228	0.8267298383287301	0.0	positive regulation of multicellular organismal process
GO:0050769	16515	427	3	1	1522	2	4	false	0.48252714299342225	0.8267298383287301	0.0	positive regulation of neurogenesis
GO:0061025	16515	959	3	1	1951	1	1	false	0.49154279856490213	0.8365993326568202	0.0	membrane fusion
GO:0048598	16515	533	3	1	2563	3	2	false	0.5032833411864105	0.8377336017585825	0.0	embryonic morphogenesis
GO:0051960	16515	821	3	1	2749	2	2	false	0.5081900895005249	0.8377336017585825	0.0	regulation of nervous system development
GO:0051171	16515	4412	3	1	8635	1	2	false	0.5109438332384818	0.8377336017585825	0.0	regulation of nitrogen compound metabolic process
GO:0080090	16515	4581	3	1	8908	1	2	false	0.5142568477784497	0.8377336017585825	0.0	regulation of primary metabolic process
GO:0043412	16515	3949	3	1	7606	1	1	false	0.5191953720732142	0.8377336017585825	0.0	macromolecule modification
GO:0071944	16515	5612	3	2	10934	3	1	false	0.5198892337374575	0.8377336017585825	0.0	cell periphery
GO:0061564	16515	477	3	1	915	1	1	false	0.5213114754098666	0.8377336017585825	3.141381716105017E-274	axon development
GO:1902531	16515	1775	3	1	3387	1	2	false	0.5240625922641011	0.8377336017585825	0.0	regulation of intracellular signal transduction
GO:0009967	16515	1541	3	1	4877	2	5	false	0.5321512993224257	0.8377336017585825	0.0	positive regulation of signal transduction
GO:0030030	16515	1456	3	1	6509	3	1	false	0.5322138211056651	0.8377336017585825	0.0	cell projection organization
GO:0005575	16515	11845	3	3	14589	3	1	false	0.5351899274240102	0.8377336017585825	0.0	cellular_component
GO:0043167	16515	2941	3	1	9221	2	1	false	0.5361888512103605	0.8377336017585825	0.0	ion binding
GO:0050896	16515	7281	3	2	13878	3	1	false	0.5369377066449057	0.8377336017585825	0.0	response to stimulus
GO:0010720	16515	490	3	1	2161	3	3	false	0.5378445303119304	0.8377336017585825	0.0	positive regulation of cell development
GO:0019220	16515	1639	3	1	2991	1	2	false	0.547977265128627	0.8382257012392347	0.0	regulation of phosphate metabolic process
GO:0043005	16515	1047	3	1	1906	1	1	false	0.54931794333664	0.8382257012392347	0.0	neuron projection
GO:0009605	16515	2447	3	1	7281	2	1	false	0.5592411605685275	0.8382257012392347	0.0	response to external stimulus
GO:0030426	16515	177	3	1	314	1	2	false	0.563694267515843	0.8382257012392347	8.499664012310926E-93	growth cone
GO:0009887	16515	957	3	1	3945	3	2	false	0.5655948870605754	0.8382257012392347	0.0	animal organ morphogenesis
GO:0048584	16515	2094	3	1	8465	3	3	false	0.5737235618359136	0.8382257012392347	0.0	positive regulation of response to stimulus
GO:0030424	16515	602	3	1	1047	1	1	false	0.5749761222538338	0.8382257012392347	3.60013370824989E-309	axon
GO:0007411	16515	251	3	1	436	1	2	false	0.5756880733944462	0.8382257012392347	2.1968011553238228E-128	axon guidance
GO:0023056	16515	1745	3	1	6990	3	3	false	0.577581509070233	0.8382257012392347	0.0	positive regulation of signaling
GO:0060255	16515	4602	3	1	7947	1	2	false	0.5790864477184862	0.8382257012392347	0.0	regulation of macromolecule metabolic process
GO:0001932	16515	1331	3	1	2298	1	3	false	0.5791993037423211	0.8382257012392347	0.0	regulation of protein phosphorylation
GO:0005911	16515	453	3	1	776	1	1	false	0.5837628865982845	0.8382257012392347	4.8883159172596333E-228	cell-cell junction
GO:0065009	16515	3314	3	1	13061	3	2	false	0.5844247371006234	0.8382257012392347	0.0	regulation of molecular function
GO:0048858	16515	618	3	1	1730	2	3	false	0.586973659136221	0.8382257012392347	0.0	cell projection morphogenesis
GO:0019538	16515	5250	3	1	8935	1	3	false	0.5875769445978096	0.8382257012392347	0.0	protein metabolic process
GO:0005488	16515	9221	3	2	11969	2	1	false	0.5935119881858022	0.8382257012392347	0.0	binding
GO:0010647	16515	1736	3	1	6661	3	3	false	0.5958603722064426	0.8382257012392347	0.0	positive regulation of cell communication
GO:0031175	16515	915	3	1	1533	1	2	false	0.5968688845399999	0.8382257012392347	0.0	neuron projection development
GO:0007156	16515	137	3	1	225	1	1	false	0.60888888888889	0.8424658598354242	7.383140797018059E-65	homophilic cell adhesion via plasma membrane adhesion molecules
GO:0031325	16515	2641	3	1	9799	3	4	false	0.6102548295311656	0.8424658598354242	0.0	positive regulation of cellular metabolic process
GO:0009893	16515	2828	3	1	10458	3	3	false	0.611687369293928	0.8424658598354242	0.0	positive regulation of metabolic process
GO:0016020	16515	6329	3	2	10934	3	1	false	0.6172855591010364	0.8424658598354242	0.0	membrane
GO:0051239	16515	2782	3	1	10089	3	2	false	0.6201398118023336	0.8424658598354242	0.0	regulation of multicellular organismal process
GO:0009952	16515	184	3	1	296	1	1	false	0.6216216216215369	0.8424658598354242	1.1413295439834662E-84	anterior/posterior pattern specification
GO:0043169	16515	1836	3	1	2941	1	1	false	0.6242774566465132	0.8424658598354242	0.0	cation binding
GO:0042325	16515	1477	3	1	2359	1	2	false	0.6261127596442257	0.8424658598354242	0.0	regulation of phosphorylation
GO:0048812	16515	604	3	1	927	1	2	false	0.6515641855448621	0.8699366343197645	1.979770327319711E-259	neuron projection morphogenesis
GO:0001654	16515	323	3	1	492	1	2	false	0.6565040650405117	0.8699366343197645	9.127290303776097E-137	eye development
GO:0061024	16515	1951	3	1	6509	3	1	false	0.6566836850507172	0.8699366343197645	0.0	membrane organization
GO:0007409	16515	435	3	1	659	1	3	false	0.6600910470410094	0.8699661491771252	1.0891818025309468E-182	axonogenesis
GO:0045296	16515	313	3	1	471	1	1	false	0.6645435244160343	0.8707651225209277	8.133887693569898E-130	cadherin binding
GO:0044267	16515	4687	3	1	7022	1	2	false	0.6674736542281041	0.8707651225209277	0.0	cellular protein metabolic process
GO:0045202	16515	1222	3	1	1821	1	1	false	0.6710598572206609	0.8710221379076254	0.0	synapse
GO:1901564	16515	6170	3	1	9003	1	2	false	0.6853271131903249	0.8850706939191633	0.0	organonitrogen compound metabolic process
GO:0045664	16515	602	3	1	1345	2	2	false	0.6950201363075725	0.888767611617882	0.0	regulation of neuron differentiation
GO:0036211	16515	3764	3	1	5415	1	2	false	0.6951061865182656	0.888767611617882	0.0	protein modification process
GO:0060284	16515	839	3	1	2508	3	2	false	0.7054730432272638	0.8966308005389859	0.0	regulation of cell development
GO:0000904	16515	692	3	1	2048	3	2	false	0.7099557736708433	0.8966308005389859	0.0	cell morphogenesis involved in differentiation
GO:0050767	16515	737	3	1	1592	2	4	false	0.7117225031515686	0.8966308005389859	0.0	regulation of neurogenesis
GO:0044260	16515	6589	3	1	9167	1	2	false	0.7187738627761757	0.8975235895976713	0.0	cellular macromolecule metabolic process
GO:2000026	16515	1794	3	1	5196	3	3	false	0.7194157955529972	0.8975235895976713	0.0	regulation of multicellular organismal development
GO:0005901	16515	79	3	1	107	1	1	false	0.7383177570093723	0.9083719347975516	2.2238416076159037E-26	caveola
GO:0016310	16515	2217	3	1	2991	1	1	false	0.7412236710138105	0.9083719347975516	0.0	phosphorylation
GO:0023051	16515	3308	3	1	9004	3	2	false	0.7468841002013573	0.9083719347975516	0.0	regulation of signaling
GO:0005886	16515	5537	3	2	6400	2	2	false	0.7484771057987615	0.9083719347975516	0.0	plasma membrane
GO:0009888	16515	1798	3	1	4812	3	1	false	0.7543644079990361	0.9083719347975516	0.0	tissue development
GO:0048583	16515	3777	3	1	9953	3	2	false	0.761120007490927	0.9083719347975516	0.0	regulation of response to stimulus
GO:0048856	16515	4812	3	3	5265	3	1	false	0.7634110217815065	0.9083719347975516	0.0	anatomical structure development
GO:0048666	16515	1027	3	1	1990	2	2	false	0.7659473839788511	0.9083719347975516	0.0	neuron development
GO:0007275	16515	4343	3	2	6284	3	2	false	0.7727573361388684	0.9083719347975516	0.0	multicellular organism development
GO:0010646	16515	3269	3	1	8383	3	2	false	0.7730216690126152	0.9083719347975516	0.0	regulation of cell communication
GO:0032991	16515	4639	3	1	11845	3	1	false	0.774883797500698	0.9083719347975516	0.0	protein-containing complex
GO:0042221	16515	3829	3	1	7281	2	1	false	0.7752532936077461	0.9083719347975516	0.0	response to chemical
GO:0003002	16515	296	3	1	379	1	1	false	0.7810026385225792	0.9083719347975516	6.123300973226972E-86	regionalization
GO:0022607	16515	2668	3	1	6683	3	2	false	0.7832232637594164	0.9083719347975516	0.0	cellular component assembly
GO:0110165	16515	10934	3	3	11845	3	1	false	0.786543683336195	0.9083719347975516	0.0	cellular anatomical entity
GO:0062023	16515	353	3	1	448	1	1	false	0.7879464285715161	0.9083719347975516	6.490318583199214E-100	collagen-containing extracellular matrix
GO:0009966	16515	2880	3	1	5336	2	4	false	0.7881982157970973	0.9083719347975516	0.0	regulation of signal transduction
GO:0009987	16515	12841	3	3	13878	3	1	false	0.7921516040267216	0.9088525099770868	0.0	cellular process
GO:0006464	16515	3764	3	1	4687	1	2	false	0.8030723277178098	0.9172870587710095	0.0	cellular protein modification process
GO:0031323	16515	4758	3	1	11275	3	3	false	0.8069325197174639	0.917617953838001	0.0	regulation of cellular metabolic process
GO:0019222	16515	5105	3	1	11880	3	2	false	0.8145632003143042	0.9211851047957997	0.0	regulation of metabolic process
GO:0044085	16515	2890	3	1	6683	3	1	false	0.817238147445301	0.9211851047957997	0.0	cellular component biogenesis
GO:0000902	16515	960	3	2	1057	2	1	false	0.8248043347382629	0.9256537730468715	4.187268842637695E-140	cell morphogenesis
GO:0032990	16515	638	3	1	1057	2	1	false	0.8430897193314884	0.9407544836158563	2.1711294386699665E-307	cell part morphogenesis
GO:0043170	16515	7606	3	1	8995	1	1	false	0.8455808782695051	0.9407544836158563	0.0	macromolecule metabolic process
GO:0030154	16515	3328	3	3	3513	3	1	false	0.8501486644184633	0.9417595118773494	6.4067112836E-314	cell differentiation
GO:0008150	16515	13878	3	3	14589	3	1	false	0.8607945342954457	0.9494600657250195	0.0	biological_process
GO:0043010	16515	284	3	1	323	1	1	false	0.8792569659442837	0.9656796591781236	3.0841609002606947E-51	camera-type eye development
GO:0006807	16515	8339	3	1	9406	1	1	false	0.8865617690907434	0.9695590410907279	0.0	nitrogen compound metabolic process
GO:0048699	16515	1380	3	2	1450	2	1	false	0.9057471264368073	0.9863432690434724	3.2946673344839256E-121	generation of neurons
GO:0003674	16515	11969	3	2	14589	3	1	false	0.9148485249957446	0.9920509321683812	0.0	molecular_function
GO:0044238	16515	8708	3	1	9406	1	1	false	0.9257920476364541	0.9986188560740351	0.0	primary metabolic process
GO:0098609	16515	745	3	1	1255	3	1	false	0.9331256864048358	0.9986188560740351	0.0	cell-cell adhesion
GO:0046872	16515	1729	3	1	1836	1	1	false	0.9417211328980686	0.9986188560740351	1.6689959932889248E-176	metal ion binding
GO:0048731	16515	4127	3	2	4812	3	2	false	0.9450311320477518	0.9986188560740351	0.0	system development
GO:0071704	16515	8995	3	1	9406	1	1	false	0.9563044864969051	0.9986188560740351	0.0	organic substance metabolic process
GO:0048513	16515	3125	3	1	4812	3	2	false	0.9569605704801017	0.9986188560740351	0.0	animal organ development
GO:0014706	16515	338	3	1	353	1	1	false	0.9575070821529723	0.9986188560740351	1.0736582831189132E-26	striated muscle tissue development
GO:0120025	16515	1906	3	1	2390	2	2	false	0.9590571149854537	0.9986188560740351	0.0	plasma membrane bounded cell projection
GO:0008152	16515	9406	3	1	13878	3	1	false	0.9665553061074156	0.9986188560740351	0.0	metabolic process
GO:0044237	16515	8863	3	1	13059	3	2	false	0.9668437137411192	0.9986188560740351	0.0	cellular metabolic process
GO:0098857	16515	315	3	1	324	1	1	false	0.9722222222220275	0.9986188560740351	1.0316692117906443E-17	membrane microdomain
GO:0000768	16515	44	3	1	45	1	2	false	0.9777777777777782	0.9986188560740351	0.022222222222222265	syncytium formation by plasma membrane fusion
GO:0120036	16515	1437	3	1	1456	1	1	false	0.9869505494513129	0.9986188560740351	1.0870553178834464E-43	plasma membrane bounded cell projection organization
GO:0051146	16515	240	3	1	313	3	1	false	0.987712758769876	0.9986188560740351	2.7637891051237353E-73	striated muscle cell differentiation
GO:0007155	16515	1255	3	3	1260	3	1	false	0.9881330309423767	0.9986188560740351	3.808723211297523E-14	cell adhesion
GO:0150063	16515	324	3	1	327	1	1	false	0.9908256880734531	0.9986188560740351	1.7318191461262801E-7	visual system development
GO:0006796	16515	2991	3	1	3009	1	1	false	0.9940179461596822	0.9986188560740351	1.6476590431454356E-47	phosphate-containing compound metabolic process
GO:0120039	16515	616	3	1	618	1	1	false	0.9967637540452995	0.9986188560740351	5.24513120695616E-6	plasma membrane bounded cell projection morphogenesis
GO:0045121	16515	314	3	1	315	1	1	false	0.9968253968255789	0.9986188560740351	0.0031746031746034678	membrane raft
GO:0005622	16515	10525	3	1	11845	3	1	false	0.9986188560740351	0.9986188560740351	0.0	intracellular
GO:0000000	16515	14589	3	3	0	0	0	true	1.0	1.0	1.0	Gene Ontology
