## Supplementary File S4 for "PIGNON: A protein-protein interaction-guided functional enrichment analysis for quantitative proteomics": table-mcl2_cluster1008-Parent-Child-Union-Benjamini-Hochberg.txt

ID	Pop.total	Pop.term	Study.total	Study.term	Pop.family	Study.family	nparents	is.trivial	p	p.adjusted	p.min	name
GO:0002091	16515	11	3	1	2491	1	5	false	0.004415897230034811	0.25836839217216623	1.7809315005301573E-30	negative regulation of receptor internalization
GO:0045178	16515	50	3	1	10934	1	1	false	0.004572891896852499	0.25836839217216623	3.9160798515168385E-138	basal part of cell
GO:0002090	16515	50	3	1	5005	1	4	false	0.009990009990000277	0.37629037629001044	4.164077490752843E-121	regulation of receptor internalization
GO:0009925	16515	36	3	1	2397	1	3	false	0.015018773466836445	0.40426724137969067	1.040395867728368E-80	basal plasma membrane
GO:0003993	16515	9	3	1	390	1	1	false	0.023076923076925507	0.40426724137969067	1.9079401115400315E-18	acid phosphatase activity
GO:0043112	16515	175	3	1	6589	1	1	false	0.026559417210408783	0.40426724137969067	0.0	receptor metabolic process
GO:0045806	16515	37	3	1	1348	1	4	false	0.027448071216633674	0.40426724137969067	3.6036614348787125E-73	negative regulation of endocytosis
GO:1901184	16515	83	3	1	2900	1	2	false	0.02862068965519934	0.40426724137969067	5.390083937251293E-163	regulation of ERBB signaling pathway
GO:0060627	16515	492	3	1	8986	1	3	false	0.05475183618947749	0.6874397210456618	0.0	regulation of vesicle-mediated transport
GO:0030100	16515	183	3	1	2657	1	3	false	0.06887467068131878	0.72079333825695	1.6071404452822673E-288	regulation of endocytosis
GO:0048261	16515	21	3	1	289	1	3	false	0.07266435986159953	0.72079333825695	2.253225009472952E-32	negative regulation of receptor-mediated endocytosis
GO:0051129	16515	622	3	1	8126	1	3	false	0.076544425301623	0.72079333825695	0.0	negative regulation of cellular component organization
GO:0016323	16515	205	3	1	2390	1	1	false	0.08577405857746807	0.7455745091733763	5.96525622877435E-303	basolateral plasma membrane
GO:0051051	16515	394	3	1	7554	2	3	false	0.10160170397293451	0.7694105691035814	0.0	negative regulation of transport
GO:0042802	16515	603	3	1	5904	1	1	false	0.10213414634118338	0.7694105691035814	0.0	identical protein binding
GO:0006793	16515	3009	3	2	8863	2	1	false	0.11523582746234717	0.813853031452827	0.0	phosphorus metabolic process
GO:0046983	16515	799	3	1	5904	1	1	false	0.13533197831943072	0.8995596205938631	0.0	protein dimerization activity
GO:0023014	16515	859	3	1	4966	1	2	false	0.1729762384211246	0.9543965802990277	0.0	signal transduction by protein phosphorylation
GO:0038127	16515	129	3	1	663	1	1	false	0.19457013574663345	0.9543965802990277	3.2909928694115585E-141	ERBB signaling pathway
GO:0035556	16515	2462	3	1	11378	1	2	false	0.21638249252807953	0.9543965802990277	0.0	intracellular signal transduction
GO:0051128	16515	2242	3	1	10141	1	2	false	0.22108273345664592	0.9543965802990277	0.0	regulation of cellular component organization
GO:0006900	16515	613	3	1	2654	1	3	false	0.23097211755843658	0.9543965802990277	0.0	vesicle budding from membrane
GO:0005215	16515	1093	3	1	11969	3	1	false	0.24972054429638962	0.9543965802990277	0.0	transporter activity
GO:0006897	16515	537	3	1	2131	1	3	false	0.25199436884102927	0.9543965802990277	0.0	endocytosis
GO:0048259	16515	94	3	1	347	1	2	false	0.27089337175794714	0.9543965802990277	1.9348864789130893E-87	regulation of receptor-mediated endocytosis
GO:0043408	16515	663	3	1	2391	1	3	false	0.2772898368882205	0.9543965802990277	0.0	regulation of MAPK cascade
GO:0016311	16515	451	3	1	2991	2	1	false	0.2788778822525655	0.9543965802990277	0.0	dephosphorylation
GO:0010324	16515	545	3	1	1951	1	1	false	0.27934392619166115	0.9543965802990277	0.0	membrane invagination
GO:0010605	16515	2252	3	1	7683	1	3	false	0.2931146687498786	0.9543965802990277	0.0	negative regulation of macromolecule metabolic process
GO:0016788	16515	1001	3	1	3358	1	1	false	0.29809410363316363	0.9543965802990277	0.0	hydrolase activity, acting on ester bonds
GO:0061024	16515	1951	3	1	6509	1	1	false	0.2997388231671678	0.9543965802990277	0.0	membrane organization
GO:0016050	16515	1460	3	1	4814	1	1	false	0.3032820938934419	0.9543965802990277	0.0	vesicle organization
GO:0031623	16515	102	3	1	336	1	2	false	0.30357142857145086	0.9543965802990277	5.6099763018674346E-89	receptor internalization
GO:0000165	16515	840	3	1	2466	1	2	false	0.34063260340578416	0.9543965802990277	0.0	MAPK cascade
GO:0007167	16515	947	3	1	2604	1	1	false	0.3636712749612888	0.9543965802990277	0.0	enzyme linked receptor protein signaling pathway
GO:0023051	16515	3308	3	1	9004	1	2	false	0.3673922701004737	0.9543965802990277	0.0	regulation of signaling
GO:0051246	16515	2575	3	1	6895	1	4	false	0.373459028281628	0.9543965802990277	0.0	regulation of protein metabolic process
GO:0032268	16515	2427	3	1	6488	1	3	false	0.37407521578362996	0.9543965802990277	0.0	regulation of cellular protein metabolic process
GO:0098590	16515	2390	3	1	6329	1	2	false	0.37762679728146903	0.9543965802990277	0.0	plasma membrane region
GO:0048583	16515	3777	3	1	9953	1	2	false	0.3794835727913067	0.9543965802990277	0.0	regulation of response to stimulus
GO:0051179	16515	5875	3	2	13878	3	1	false	0.38589105521049927	0.9543965802990277	0.0	localization
GO:0010646	16515	3269	3	1	8383	1	2	false	0.3899558630587546	0.9543965802990277	0.0	regulation of cell communication
GO:0031399	16515	1687	3	1	4320	1	2	false	0.39050925925843455	0.9543965802990277	0.0	regulation of protein modification process
GO:0031324	16515	2129	3	1	9593	2	4	false	0.3946292155779225	0.9543965802990277	0.0	negative regulation of cellular metabolic process
GO:0032879	16515	2429	3	1	10462	2	2	false	0.41045963093603816	0.9543965802990277	0.0	regulation of localization
GO:0009892	16515	2467	3	1	10162	2	3	false	0.42661653576613967	0.9543965802990277	0.0	negative regulation of metabolic process
GO:0006468	16515	1849	3	1	4070	1	2	false	0.45429975429954694	0.9543965802990277	0.0	protein phosphorylation
GO:0044237	16515	8863	3	2	13059	2	2	false	0.4606020948724073	0.9543965802990277	0.0	cellular metabolic process
GO:0051174	16515	1639	3	1	5798	2	2	false	0.4854922819014073	0.9543965802990277	0.0	regulation of phosphorus metabolic process
GO:0055085	16515	1399	3	1	4702	2	1	false	0.5065845244466501	0.9543965802990277	0.0	transmembrane transport
GO:0051171	16515	4412	3	1	8635	1	2	false	0.5109438332384818	0.9543965802990277	0.0	regulation of nitrogen compound metabolic process
GO:0006898	16515	275	3	1	537	1	1	false	0.5121042830538706	0.9543965802990277	7.557181205381543E-161	receptor-mediated endocytosis
GO:0051049	16515	1594	3	1	5283	2	2	false	0.5124484291356344	0.9543965802990277	0.0	regulation of transport
GO:0071944	16515	5612	3	1	10934	1	1	false	0.5132613865040625	0.9543965802990277	0.0	cell periphery
GO:0080090	16515	4581	3	1	8908	1	2	false	0.5142568477784497	0.9543965802990277	0.0	regulation of primary metabolic process
GO:0043412	16515	3949	3	1	7606	1	1	false	0.5191953720732142	0.9543965802990277	0.0	macromolecule modification
GO:1902531	16515	1775	3	1	3387	1	2	false	0.5240625922641011	0.9543965802990277	0.0	regulation of intracellular signal transduction
GO:0016787	16515	3358	3	1	6357	1	1	false	0.5282365895857171	0.9543965802990277	0.0	hydrolase activity
GO:0009966	16515	2880	3	1	5336	1	4	false	0.539730134934311	0.9543965802990277	0.0	regulation of signal transduction
GO:0048523	16515	4164	3	1	12864	2	3	false	0.5426272538044857	0.9543965802990277	0.0	negative regulation of cellular process
GO:0003674	16515	11969	3	3	14589	3	1	false	0.5521759367843886	0.9543965802990277	0.0	molecular_function
GO:0007166	16515	2604	3	1	4610	1	1	false	0.5648590021697816	0.9543965802990277	0.0	cell surface receptor signaling pathway
GO:0042578	16515	571	3	1	1001	1	1	false	0.5704295704295185	0.9543965802990277	3.8920527776558893E-296	phosphoric ester hydrolase activity
GO:0016020	16515	6329	3	1	10934	1	1	false	0.5788366563045235	0.9543965802990277	0.0	membrane
GO:0060255	16515	4602	3	1	7947	1	2	false	0.5790864477184862	0.9543965802990277	0.0	regulation of macromolecule metabolic process
GO:0001932	16515	1331	3	1	2298	1	3	false	0.5791993037423211	0.9543965802990277	0.0	regulation of protein phosphorylation
GO:0019538	16515	5250	3	1	8935	1	3	false	0.5875769445978096	0.9543965802990277	0.0	protein metabolic process
GO:0007165	16515	4610	3	1	12851	2	5	false	0.5887867740014167	0.9543965802990277	0.0	signal transduction
GO:0016791	16515	390	3	1	631	1	2	false	0.6180665610141629	0.9543965802990277	1.7724745606628105E-181	phosphatase activity
GO:0042325	16515	1477	3	1	2359	1	2	false	0.6261127596442257	0.9543965802990277	0.0	regulation of phosphorylation
GO:0007154	16515	5113	3	1	12841	2	1	false	0.637828596625818	0.9543965802990277	0.0	cell communication
GO:0022857	16515	969	3	1	1516	1	2	false	0.6391820580481979	0.9543965802990277	0.0	transmembrane transporter activity
GO:0005515	16515	5904	3	1	9221	1	1	false	0.6402776271612878	0.9543965802990277	0.0	protein binding
GO:0051234	16515	4792	3	2	5875	2	1	false	0.6652749440408866	0.9543965802990277	0.0	establishment of localization
GO:0031323	16515	4758	3	1	11275	2	3	false	0.6659325087964487	0.9543965802990277	0.0	regulation of cellular metabolic process
GO:0044267	16515	4687	3	1	7022	1	2	false	0.6674736542281041	0.9543965802990277	0.0	cellular protein metabolic process
GO:0019222	16515	5105	3	1	11880	2	2	false	0.6747942851431983	0.9543965802990277	0.0	regulation of metabolic process
GO:1901564	16515	6170	3	1	9003	1	2	false	0.6853271131903249	0.9543965802990277	0.0	organonitrogen compound metabolic process
GO:0042058	16515	79	3	1	114	1	2	false	0.6929824561403729	0.9543965802990277	3.6343641737645975E-30	regulation of epidermal growth factor receptor signaling pathway
GO:0036211	16515	3764	3	1	5415	1	2	false	0.6951061865182656	0.9543965802990277	0.0	protein modification process
GO:0007169	16515	663	3	1	947	1	1	false	0.7001055966206824	0.9543965802990277	2.243481396692591E-250	transmembrane receptor protein tyrosine kinase signaling pathway
GO:0016192	16515	2128	3	1	4702	2	1	false	0.7003767897911768	0.9543965802990277	0.0	vesicle-mediated transport
GO:0051716	16515	5952	3	1	13037	2	2	false	0.7046775995641958	0.9543965802990277	0.0	cellular response to stimulus
GO:0048519	16515	4686	3	1	13878	3	2	false	0.7094629446470648	0.9543965802990277	0.0	negative regulation of biological process
GO:0006996	16515	4814	3	1	6509	1	1	false	0.7395913350707962	0.9603198205724113	0.0	organelle organization
GO:0023052	16515	5095	3	1	13878	3	1	false	0.746549279549942	0.9603198205724113	0.0	signaling
GO:0042803	16515	603	3	1	799	1	2	false	0.7546933667082819	0.9603198205724113	1.4553087568464765E-192	protein homodimerization activity
GO:0008152	16515	9406	3	2	13878	3	1	false	0.7554272586716739	0.9603198205724113	0.0	metabolic process
GO:0016043	16515	6509	3	1	12854	2	2	false	0.7563580887694212	0.9603198205724113	0.0	cellular component organization
GO:0019220	16515	1639	3	1	2991	2	2	false	0.7957582893587414	0.9972216816715659	0.0	regulation of phosphate metabolic process
GO:0006464	16515	3764	3	1	4687	1	2	false	0.8030723277178098	0.9972216816715659	0.0	cellular protein modification process
GO:0043170	16515	7606	3	1	8995	1	1	false	0.8455808782695051	0.9980951450871332	0.0	macromolecule metabolic process
GO:0007173	16515	110	3	1	129	1	1	false	0.8527131782945938	0.9980951450871332	3.883850123182809E-23	epidermal growth factor receptor signaling pathway
GO:0071840	16515	6683	3	1	13878	3	1	false	0.8606764507703596	0.9980951450871332	0.0	cellular component organization or biogenesis
GO:0008150	16515	13878	3	3	14589	3	1	false	0.8607945342954457	0.9980951450871332	0.0	biological_process
GO:0005886	16515	5537	3	1	6400	1	2	false	0.8651562500031486	0.9980951450871332	0.0	plasma membrane
GO:0050794	16515	8239	3	1	12995	2	2	false	0.8660714333304281	0.9980951450871332	0.0	regulation of cellular process
GO:0050896	16515	7281	3	1	13878	3	1	false	0.8926121448533996	0.9980951450871332	0.0	response to stimulus
GO:0003824	16515	6357	3	1	11969	3	1	false	0.8969480880533758	0.9980951450871332	0.0	catalytic activity
GO:0005575	16515	11845	3	2	14589	3	1	false	0.9071973142816022	0.9980951450871332	0.0	cellular_component
GO:0044260	16515	6589	3	1	9167	2	2	false	0.9209339127697014	0.9980951450871332	0.0	cellular macromolecule metabolic process
GO:0016310	16515	2217	3	1	2991	2	1	false	0.9330989624371364	0.9980951450871332	0.0	phosphorylation
GO:0050789	16515	8917	3	1	13878	3	2	false	0.9543376509749695	0.9980951450871332	0.0	regulation of biological process
GO:0006810	16515	4702	3	2	4792	2	1	false	0.9627862864732899	0.9980951450871332	1.9528703698435357E-193	transport
GO:0065007	16515	9584	3	1	13878	3	1	false	0.970392899401802	0.9980951450871332	0.0	biological regulation
GO:0009987	16515	12841	3	2	13878	3	1	false	0.9840967430661428	0.9980951450871332	0.0	cellular process
GO:0006807	16515	8339	3	1	9406	2	1	false	0.9871424610304683	0.9980951450871332	0.0	nitrogen compound metabolic process
GO:0005622	16515	10525	3	1	11845	2	1	false	0.9875896147787252	0.9980951450871332	0.0	intracellular
GO:0005488	16515	9221	3	1	11969	3	1	false	0.9879076368154629	0.9980951450871332	0.0	binding
GO:0006796	16515	2991	3	2	3009	2	1	false	0.9880697004732796	0.9980951450871332	1.6476590431454356E-47	phosphate-containing compound metabolic process
GO:0110165	16515	10934	3	1	11845	2	1	false	0.9940908324389506	0.9980951450871332	0.0	cellular anatomical entity
GO:0044238	16515	8708	3	1	9406	2	1	false	0.9945004845709263	0.9980951450871332	0.0	primary metabolic process
GO:0071704	16515	8995	3	1	9406	2	1	false	0.998095145087133	0.9980951450871332	0.0	organic substance metabolic process
GO:0000000	16515	14589	3	3	0	0	0	true	1.0	1.0	1.0	Gene Ontology
