## Supplementary File S4 for "PIGNON: A protein-protein interaction-guided functional enrichment analysis for quantitative proteomics": table-mcl2_cluster1009-Parent-Child-Union-Benjamini-Hochberg.txt

ID	Pop.total	Pop.term	Study.total	Study.term	Pop.family	Study.family	nparents	is.trivial	p	p.adjusted	p.min	name
GO:0010259	16515	33	3	1	4421	1	2	false	0.007464374575894057	0.7931208080011	4.880946522501786E-84	multicellular organism aging
GO:0009791	16515	79	3	1	6028	1	2	false	0.013105507631087244	0.7931208080011	3.4745271153216197E-182	post-embryonic development
GO:0031248	16515	92	3	1	10525	2	2	false	0.017406601898800507	0.7931208080011	1.6732529528090657E-228	protein acetyltransferase complex
GO:0140110	16515	1582	3	2	11969	2	1	false	0.017460589477390615	0.7931208080011	0.0	transcription regulator activity
GO:0035264	16515	140	3	1	6038	1	2	false	0.02318648559128749	0.7931208080011	3.2312912996277642E-288	multicellular organism growth
GO:1901985	16515	39	3	1	1273	1	3	false	0.030636292223086573	0.7931208080011	2.9968386619253813E-75	positive regulation of protein acetylation
GO:1901983	16515	66	3	1	1792	1	2	false	0.036830357142861286	0.7931208080011	3.482270762906054E-122	regulation of protein acetylation
GO:0007568	16515	289	3	1	5265	1	1	false	0.054890788224271625	0.7931208080011	0.0	aging
GO:0043543	16515	217	3	1	3764	1	1	false	0.05765143464393899	0.7931208080011	0.0	protein acylation
GO:0031058	16515	85	3	1	1460	1	4	false	0.05821917808221356	0.7931208080011	3.654692538990567E-140	positive regulation of histone modification
GO:0007389	16515	379	3	1	6028	1	2	false	0.06287325812887976	0.7931208080011	0.0	pattern specification process
GO:0005667	16515	358	3	1	10975	2	2	false	0.06417801778745828	0.7931208080011	0.0	transcription factor complex
GO:0031056	16515	132	3	1	1963	1	3	false	0.06724401426385644	0.7931208080011	2.188293887796489E-209	regulation of histone modification
GO:0007610	16515	528	3	1	13878	2	1	false	0.07464680817345815	0.7931208080011	0.0	behavior
GO:0000123	16515	84	3	1	1109	1	2	false	0.07574391343555793	0.7931208080011	1.402479859552204E-128	histone acetyltransferase complex
GO:0016746	16515	296	3	1	2841	1	1	false	0.10418866596279353	0.7931208080011	0.0	transferase activity, transferring acyl groups
GO:0016569	16515	437	3	1	4154	1	2	false	0.10519980741450526	0.7931208080011	0.0	covalent chromatin modification
GO:0048589	16515	579	3	1	5407	1	2	false	0.10708341039386912	0.7931208080011	0.0	developmental growth
GO:0006325	16515	713	3	1	6509	1	2	false	0.1095406360421305	0.7931208080011	0.0	chromatin organization
GO:2001252	16515	165	3	1	1500	1	3	false	0.11000000000002341	0.7931208080011	5.60016926961526E-225	positive regulation of chromosome organization
GO:0016570	16515	421	3	1	3779	1	2	false	0.1114051336332747	0.7931208080011	0.0	histone modification
GO:0003682	16515	542	3	1	9221	2	1	false	0.11410879297803687	0.7931208080011	0.0	chromatin binding
GO:0010638	16515	583	3	1	5042	1	3	false	0.11562871876205244	0.7931208080011	0.0	positive regulation of organelle organization
GO:0040007	16515	873	3	1	13878	2	1	false	0.12185780444370212	0.7931208080011	0.0	growth
GO:1905269	16515	97	3	1	775	1	3	false	0.12516129032258938	0.7931208080011	2.7899139294400806E-126	positive regulation of chromatin organization
GO:1902493	16515	92	3	1	726	1	1	false	0.12672176308538058	0.7931208080011	3.1992174935935995E-119	acetyltransferase complex
GO:0031974	16515	3948	3	2	10934	2	1	false	0.13035444734853274	0.7931208080011	0.0	membrane-enclosed lumen
GO:0001967	16515	11	3	1	83	1	1	false	0.1325301204819277	0.7931208080011	6.1950799105432E-14	suckling behavior
GO:0051130	16515	1112	3	1	8217	1	3	false	0.13532919557018644	0.7931208080011	0.0	positive regulation of cellular component organization
GO:0001217	16515	226	3	1	1641	1	2	false	0.13772090188904335	0.7931208080011	7.939988714179911E-285	DNA-binding transcription repressor activity
GO:0035066	16515	28	3	1	195	1	4	false	0.14358974358975052	0.7931208080011	1.7687230241342137E-34	positive regulation of histone acetylation
GO:0032991	16515	4639	3	2	11845	2	1	false	0.15336337349872545	0.7931208080011	0.0	protein-containing complex
GO:0007631	16515	83	3	1	528	1	1	false	0.15719696969694716	0.7931208080011	3.757649788631988E-99	feeding behavior
GO:0033044	16515	319	3	1	1919	1	2	false	0.16623241271510952	0.7931208080011	0.0	regulation of chromosome organization
GO:0019219	16515	2640	3	2	6350	2	4	false	0.17280816744640015	0.7931208080011	0.0	regulation of nucleobase-containing compound metabolic process
GO:0031323	16515	4758	3	2	11275	2	3	false	0.1780586220192628	0.7931208080011	0.0	regulation of cellular metabolic process
GO:0043233	16515	3948	3	2	9283	2	2	false	0.18084826883901392	0.7931208080011	0.0	organelle lumen
GO:0019222	16515	5105	3	2	11880	2	2	false	0.1846333242934966	0.7931208080011	0.0	regulation of metabolic process
GO:0000125	16515	5	3	1	27	1	1	false	0.1851851851851852	0.7931208080011	1.2386968908707987E-5	PCAF complex
GO:0009889	16515	2875	3	2	6647	2	2	false	0.18704176719366894	0.7931208080011	0.0	regulation of biosynthetic process
GO:2000758	16515	30	3	1	160	1	3	false	0.18750000000000083	0.7931208080011	3.6382872994142285E-33	positive regulation of peptidyl-lysine acetylation
GO:0009059	16515	3643	3	2	8388	2	2	false	0.18859668200324106	0.7931208080011	0.0	macromolecule biosynthetic process
GO:0031326	16515	2783	3	2	6367	2	3	false	0.191015604780105	0.7931208080011	0.0	regulation of cellular biosynthetic process
GO:0005654	16515	1101	3	1	10934	2	2	false	0.19125894286302064	0.7931208080011	0.0	nucleoplasm
GO:0070013	16515	3948	3	2	9004	2	2	false	0.19223016287603462	0.7931208080011	0.0	intracellular organelle lumen
GO:1902275	16515	169	3	1	852	1	2	false	0.19835680751165646	0.7931208080011	1.422025726435647E-183	regulation of chromatin organization
GO:0051252	16515	2375	3	2	5290	2	3	false	0.20151857780950155	0.7931208080011	0.0	regulation of RNA metabolic process
GO:0005634	16515	3375	3	2	7335	2	1	false	0.21167902750705916	0.7931208080011	0.0	nucleus
GO:0001227	16515	226	3	1	1066	1	3	false	0.21200750469040508	0.7931208080011	2.282978417684042E-238	DNA-binding transcription repressor activity, RNA polymerase II-specific
GO:0000785	16515	1237	3	1	10934	2	2	false	0.21347671437339977	0.7931208080011	0.0	chromatin
GO:0035065	16515	49	3	1	227	1	3	false	0.21585903083701036	0.7931208080011	5.87038075618031E-51	regulation of histone acetylation
GO:0007417	16515	893	3	1	4127	1	2	false	0.21637993699987298	0.7931208080011	0.0	central nervous system development
GO:0033043	16515	1180	3	1	5370	1	2	false	0.21973929236441067	0.7931208080011	0.0	regulation of organelle organization
GO:0006338	16515	158	3	1	713	1	1	false	0.22159887798033712	0.7931208080011	4.5904398396135934E-163	chromatin remodeling
GO:0090304	16515	3833	3	2	8019	2	2	false	0.2284431048964872	0.7931208080011	0.0	nucleic acid metabolic process
GO:0051276	16515	1114	3	1	4814	1	1	false	0.23140839218997097	0.7931208080011	0.0	chromosome organization
GO:0010556	16515	2677	3	2	5514	2	3	false	0.23565666432597732	0.7931208080011	0.0	regulation of macromolecule biosynthetic process
GO:0006139	16515	4384	3	2	8848	2	5	false	0.24547138607482588	0.7931208080011	0.0	nucleobase-containing compound metabolic process
GO:0009058	16515	4757	3	2	9406	2	1	false	0.2557473975415584	0.7931208080011	0.0	biosynthetic process
GO:0032774	16515	2371	3	2	4657	2	3	false	0.2591556552721162	0.7931208080011	0.0	RNA biosynthetic process
GO:0046483	16515	4528	3	2	8863	2	1	false	0.2609783119283883	0.7931208080011	0.0	heterocycle metabolic process
GO:0051171	16515	4412	3	2	8635	2	2	false	0.26103465930102876	0.7931208080011	0.0	regulation of nitrogen compound metabolic process
GO:0080090	16515	4581	3	2	8908	2	2	false	0.26443206049511014	0.7931208080011	0.0	regulation of primary metabolic process
GO:0051247	16515	1579	3	1	5964	1	4	false	0.26475519785380186	0.7931208080011	0.0	positive regulation of protein metabolic process
GO:0006725	16515	4570	3	2	8863	2	1	false	0.2658427758868606	0.7931208080011	0.0	cellular aromatic compound metabolic process
GO:0044249	16515	4600	3	2	8896	2	2	false	0.26735020078451593	0.7931208080011	0.0	cellular biosynthetic process
GO:1901576	16515	4681	3	2	9027	2	2	false	0.2688720896889488	0.7931208080011	0.0	organic substance biosynthetic process
GO:0032270	16515	1481	3	1	5504	1	4	false	0.2690770348842491	0.7931208080011	0.0	positive regulation of cellular protein metabolic process
GO:1901360	16515	4777	3	2	8995	2	1	false	0.28201064930711245	0.7931208080011	0.0	organic cyclic compound metabolic process
GO:0000981	16515	603	3	1	2123	1	4	false	0.28403203014610584	0.7931208080011	0.0	DNA-binding transcription factor activity, RNA polymerase II-specific
GO:0031401	16515	1143	3	1	3972	1	3	false	0.2877643504531045	0.7931208080011	0.0	positive regulation of protein modification process
GO:0018130	16515	3081	3	2	5741	2	2	false	0.2879671681239359	0.7931208080011	0.0	heterocycle biosynthetic process
GO:0019438	16515	3096	3	2	5759	2	2	false	0.2889634183881696	0.7931208080011	0.0	aromatic compound biosynthetic process
GO:0051960	16515	821	3	1	2749	1	2	false	0.2986540560206376	0.7931208080011	0.0	regulation of nervous system development
GO:1901362	16515	3230	3	2	5889	2	2	false	0.3007884887628265	0.7931208080011	0.0	organic cyclic compound biosynthetic process
GO:0034641	16515	5039	3	2	9147	2	2	false	0.30345384546731813	0.7931208080011	0.0	cellular nitrogen compound metabolic process
GO:2000113	16515	1054	3	1	3468	1	4	false	0.30392156862731723	0.7931208080011	0.0	negative regulation of cellular macromolecule biosynthetic process
GO:0018193	16515	1150	3	1	3764	1	1	false	0.3055260361314704	0.7931208080011	0.0	peptidyl-amino acid modification
GO:0003713	16515	323	3	1	1051	1	2	false	0.3073263558515911	0.7931208080011	9.412113580110557E-281	transcription coactivator activity
GO:0018205	16515	357	3	1	1150	1	1	false	0.3104347826086764	0.7931208080011	1.6538706783194315E-308	peptidyl-lysine modification
GO:0010629	16515	1372	3	1	4323	1	3	false	0.3173721952349749	0.7931208080011	0.0	negative regulation of gene expression
GO:0070461	16515	27	3	1	84	1	1	false	0.3214285714285772	0.7931208080011	1.3315038072040519E-22	SAGA-type complex
GO:0045892	16515	874	3	1	2657	1	5	false	0.32894241625948895	0.7931208080011	0.0	negative regulation of transcription, DNA-templated
GO:0045595	16515	1604	3	1	8813	2	3	false	0.33089920654034405	0.7931208080011	0.0	regulation of cell differentiation
GO:2000756	16515	54	3	1	163	1	2	false	0.331288343558279	0.7931208080011	1.6628697987735107E-44	regulation of peptidyl-lysine acetylation
GO:0060284	16515	839	3	1	2508	1	2	false	0.33452950558254696	0.7931208080011	0.0	regulation of cell development
GO:0060255	16515	4602	3	2	7947	2	2	false	0.3353104387060816	0.7931208080011	0.0	regulation of macromolecule metabolic process
GO:0016573	16515	143	3	1	423	1	2	false	0.3380614657210456	0.7931208080011	7.291053741646192E-117	histone acetylation
GO:2000026	16515	1794	3	1	5196	1	3	false	0.345265588914855	0.7931208080011	0.0	regulation of multicellular organismal development
GO:0043966	16515	50	3	1	143	1	1	false	0.3496503496503368	0.7931208080011	9.127867925817915E-40	histone H3 acetylation
GO:0005694	16515	1624	3	1	4526	1	1	false	0.3588157313308635	0.7931208080011	0.0	chromosome
GO:0045935	16515	1094	3	1	5450	2	4	false	0.3612032171529813	0.7931208080011	0.0	positive regulation of nucleobase-containing compound metabolic process
GO:0051254	16515	913	3	1	4433	2	4	false	0.36952996927108145	0.7931208080011	0.0	positive regulation of RNA metabolic process
GO:0034654	16515	3033	3	2	4963	2	5	false	0.3734225773736057	0.7931208080011	0.0	nucleobase-containing compound biosynthetic process
GO:0048468	16515	1897	3	1	5006	1	3	false	0.3789452656821435	0.7931208080011	0.0	cell development
GO:0004402	16515	55	3	1	144	1	2	false	0.3819444444444479	0.7931208080011	3.7762263329318237E-41	histone acetyltransferase activity
GO:0031328	16515	1186	3	1	5530	2	4	false	0.3829676631862758	0.7931208080011	0.0	positive regulation of cellular biosynthetic process
GO:0009891	16515	1233	3	1	5739	2	3	false	0.3835622678178662	0.7931208080011	0.0	positive regulation of biosynthetic process
GO:0031981	16515	2789	3	2	4497	2	2	false	0.3845847805222306	0.7931208080011	0.0	nuclear lumen
GO:0022008	16515	1450	3	1	3721	1	2	false	0.3896801934959465	0.7931208080011	0.0	neurogenesis
GO:0031399	16515	1687	3	1	4320	1	2	false	0.39050925925843455	0.7931208080011	0.0	regulation of protein modification process
GO:0035326	16515	590	3	1	1506	1	1	false	0.391766268260459	0.7931208080011	0.0	cis-regulatory region binding
GO:0045934	16515	1121	3	1	5079	2	4	false	0.3927452357500331	0.7931208080011	0.0	negative regulation of nucleobase-containing compound metabolic process
GO:0018394	16515	152	3	1	387	1	2	false	0.39276485788111387	0.7931208080011	6.011990745058808E-112	peptidyl-lysine acetylation
GO:0051128	16515	2242	3	1	10141	2	2	false	0.39330487463680897	0.7931208080011	0.0	regulation of cellular component organization
GO:0009890	16515	1224	3	1	5516	2	3	false	0.3945915845570433	0.7931208080011	0.0	negative regulation of biosynthetic process
GO:0031324	16515	2129	3	1	9593	2	4	false	0.3946292155779225	0.7931208080011	0.0	negative regulation of cellular metabolic process
GO:0050794	16515	8239	3	2	12995	2	2	false	0.401954730578933	0.7931208080011	0.0	regulation of cellular process
GO:0044271	16515	3707	3	2	5830	2	2	false	0.4042642998397553	0.7931208080011	0.0	cellular nitrogen compound biosynthetic process
GO:0031327	16515	1201	3	1	5235	2	4	false	0.40623620665384347	0.7931208080011	0.0	negative regulation of cellular biosynthetic process
GO:0050793	16515	2287	3	1	9945	2	2	false	0.4070636084918051	0.7931208080011	0.0	regulation of developmental process
GO:0000987	16515	585	3	1	1418	1	2	false	0.41255289139610724	0.7931208080011	0.0	cis-regulatory region sequence-specific DNA binding
GO:0050789	16515	8917	3	2	13878	2	2	false	0.41282534736715193	0.7931208080011	0.0	regulation of biological process
GO:0051172	16515	1965	3	1	8407	2	3	false	0.4128574069046822	0.7931208080011	0.0	negative regulation of nitrogen compound metabolic process
GO:0010557	16515	1109	3	1	4648	2	4	false	0.4203049401304097	0.8004067990309541	0.0	positive regulation of macromolecule biosynthetic process
GO:0009892	16515	2467	3	1	10162	2	3	false	0.42661653576613967	0.8045497753988555	0.0	negative regulation of metabolic process
GO:0051253	16515	1028	3	1	4032	2	4	false	0.4449629951202879	0.8045497753988555	0.0	negative regulation of RNA metabolic process
GO:0016740	16515	2841	3	1	6357	1	1	false	0.4469089193007851	0.8045497753988555	0.0	transferase activity
GO:2001141	16515	2128	3	2	3182	2	4	false	0.44717268682218103	0.8045497753988555	0.0	regulation of RNA biosynthetic process
GO:0010558	16515	1157	3	1	4394	2	4	false	0.4573373185127088	0.8045497753988555	0.0	negative regulation of macromolecule biosynthetic process
GO:0008152	16515	9406	3	2	13878	2	1	false	0.4593474426524375	0.8045497753988555	0.0	metabolic process
GO:0044237	16515	8863	3	2	13059	2	2	false	0.4606020948724073	0.8045497753988555	0.0	cellular metabolic process
GO:0050767	16515	737	3	1	1592	1	4	false	0.4629396984927175	0.8045497753988555	0.0	regulation of neurogenesis
GO:0031325	16515	2641	3	1	9799	2	4	false	0.46641511527881546	0.8045497753988555	0.0	positive regulation of cellular metabolic process
GO:0003712	16515	574	3	1	2130	2	2	false	0.4664382096559388	0.8045497753988555	0.0	transcription coregulator activity
GO:0048869	16515	3513	3	1	13027	2	2	false	0.4666342097695012	0.8045497753988555	0.0	cellular developmental process
GO:0009893	16515	2828	3	1	10458	2	3	false	0.4677245848649835	0.8045497753988555	0.0	positive regulation of metabolic process
GO:0051239	16515	2782	3	1	10089	2	2	false	0.47547574013626226	0.8045497753988555	0.0	regulation of multicellular organismal process
GO:0065007	16515	9584	3	2	13878	2	1	false	0.4768983520948942	0.8045497753988555	0.0	biological regulation
GO:0007399	16515	1971	3	1	4127	1	1	false	0.4775866246659873	0.8045497753988555	0.0	nervous system development
GO:1902494	16515	1314	3	1	4639	2	1	false	0.4863142149038948	0.8129985730072746	0.0	catalytic complex
GO:0010605	16515	2252	3	1	7683	2	3	false	0.5003401004041759	0.8256082293138585	0.0	negative regulation of macromolecule metabolic process
GO:0051173	16515	2492	3	1	8444	2	3	false	0.5031699462235064	0.8256082293138585	0.0	positive regulation of nitrogen compound metabolic process
GO:1902680	16515	819	3	1	2724	2	5	false	0.5110018912145087	0.8256082293138585	0.0	positive regulation of RNA biosynthetic process
GO:0016410	16515	91	3	1	178	1	1	false	0.5112359550562042	0.8256082293138585	4.570375630728127E-53	N-acyltransferase activity
GO:0000122	16515	807	3	1	1574	1	3	false	0.5127064803044966	0.8256082293138585	0.0	negative regulation of transcription by RNA polymerase II
GO:0044260	16515	6589	3	2	9167	2	2	false	0.516613812783276	0.8258279197046529	0.0	cellular macromolecule metabolic process
GO:0048523	16515	4164	3	1	12864	2	3	false	0.5426272538044857	0.8521126760566022	0.0	negative regulation of cellular process
GO:0016407	16515	97	3	1	178	1	1	false	0.5449438202247482	0.8521126760566022	8.943535539092454E-53	acetyltransferase activity
GO:0001012	16515	829	3	1	1506	1	1	false	0.5504648074372095	0.8521126760566022	0.0	RNA polymerase II regulatory region DNA binding
GO:0010604	16515	2560	3	1	7739	2	3	false	0.5521893838695444	0.8521126760566022	0.0	positive regulation of macromolecule metabolic process
GO:1990234	16515	726	3	1	1314	1	1	false	0.5525114155252855	0.8521126760566022	0.0	transferase complex
GO:0048519	16515	4686	3	1	13878	2	2	false	0.5613174994517115	0.8596400865729008	0.0	negative regulation of biological process
GO:1903508	16515	819	3	1	2359	2	3	false	0.5739234829102947	0.8644021051963627	0.0	positive regulation of nucleic acid-templated transcription
GO:0000977	16515	822	3	1	1421	1	2	false	0.5784658691056865	0.8644021051963627	0.0	RNA polymerase II regulatory region sequence-specific DNA binding
GO:1901363	16515	3236	3	1	9221	2	1	false	0.5787433240352801	0.8644021051963627	0.0	heterocyclic compound binding
GO:0048522	16515	4621	3	1	12886	2	3	false	0.5886318945909153	0.8644021051963627	0.0	positive regulation of cellular process
GO:0097159	16515	3307	3	1	9221	2	1	false	0.5886795937170134	0.8644021051963627	0.0	organic cyclic compound binding
GO:0005488	16515	9221	3	2	11969	2	1	false	0.5935119881858022	0.8644021051963627	0.0	binding
GO:1902679	16515	954	3	1	2613	2	5	false	0.5969876732455033	0.8644021051963627	0.0	negative regulation of RNA biosynthetic process
GO:0016747	16515	178	3	1	296	1	1	false	0.6013513513512682	0.8644021051963627	7.57658746519481E-86	transferase activity, transferring acyl groups other than amino-acyl groups
GO:0051246	16515	2575	3	1	6895	2	4	false	0.6074803514880215	0.8644021051963627	0.0	regulation of protein metabolic process
GO:0032268	16515	2427	3	1	6488	2	3	false	0.6082542586839568	0.8644021051963627	0.0	regulation of cellular protein metabolic process
GO:0001067	16515	1507	3	1	2455	1	1	false	0.6138492871691265	0.8644021051963627	0.0	regulatory region nucleic acid binding
GO:0032502	16515	5265	3	1	13878	2	1	false	0.6148445949070811	0.8644021051963627	0.0	developmental process
GO:0048518	16515	5275	3	1	13878	2	2	false	0.6157384858932995	0.8644021051963627	0.0	positive regulation of biological process
GO:0009952	16515	184	3	1	296	1	1	false	0.6216216216215369	0.867102771561252	1.1413295439834662E-84	anterior/posterior pattern specification
GO:0006357	16515	1292	3	1	2065	1	2	false	0.6256658595646695	0.8672204002826748	0.0	regulation of transcription by RNA polymerase II
GO:1903507	16515	954	3	1	2359	2	3	false	0.6453730879631204	0.8889101022888262	0.0	negative regulation of nucleic acid-templated transcription
GO:0043227	16515	7507	3	2	9283	2	1	false	0.6539507789273495	0.8912752877258798	0.0	membrane-bounded organelle
GO:0005575	16515	11845	3	2	14589	2	1	false	0.6591923897048987	0.8912752877258798	0.0	cellular_component
GO:0043231	16515	7335	3	2	9029	2	2	false	0.6599481570113728	0.8912752877258798	0.0	intracellular membrane-bounded organelle
GO:0000978	16515	562	3	1	838	1	2	false	0.670644391408058	0.8912752877258798	7.891714192443514E-230	RNA polymerase II cis-regulatory region sequence-specific DNA binding
GO:0000228	16515	1287	3	1	3007	2	2	false	0.6728989642923486	0.8912752877258798	0.0	nuclear chromosome
GO:0003674	16515	11969	3	2	14589	2	1	false	0.6730667995212539	0.8912752877258798	0.0	molecular_function
GO:0032501	16515	6028	3	1	13878	2	1	false	0.6800651759953393	0.8912752877258798	0.0	multicellular organismal process
GO:0007275	16515	4343	3	1	6284	1	2	false	0.6911203055396322	0.8912752877258798	0.0	multicellular organism development
GO:0034645	16515	3359	3	1	7536	2	3	false	0.6928144244073409	0.8912752877258798	0.0	cellular macromolecule biosynthetic process
GO:0036211	16515	3764	3	1	5415	1	2	false	0.6951061865182656	0.8912752877258798	0.0	protein modification process
GO:0006366	16515	1511	3	1	2161	1	1	false	0.6992133271631297	0.8912752877258798	0.0	transcription by RNA polymerase II
GO:0043229	16515	9004	3	2	10673	2	2	false	0.711689257491939	0.8912752877258798	0.0	intracellular organelle
GO:0043170	16515	7606	3	2	8995	2	1	false	0.7149925038066675	0.8912752877258798	0.0	macromolecule metabolic process
GO:0043226	16515	9283	3	2	10934	2	1	false	0.7207945543817764	0.8912752877258798	0.0	organelle
GO:0010467	16515	3646	3	1	7606	2	1	false	0.7289651427426351	0.8912752877258798	0.0	gene expression
GO:0071840	16515	6683	3	1	13878	2	1	false	0.7312312569110183	0.8912752877258798	0.0	cellular component organization or biogenesis
GO:0010468	16515	2644	3	1	5456	2	2	false	0.7344128580688892	0.8912752877258798	0.0	regulation of gene expression
GO:0043228	16515	4536	3	1	9283	2	1	false	0.7385328993778939	0.8912752877258798	0.0	non-membrane-bounded organelle
GO:0006351	16515	2161	3	1	4421	2	3	false	0.7387346078618655	0.8912752877258798	0.0	transcription, DNA-templated
GO:0006996	16515	4814	3	1	6509	1	1	false	0.7395913350707962	0.8912752877258798	0.0	organelle organization
GO:0016070	16515	3298	3	2	3833	2	1	false	0.7402957886316749	0.8912752877258798	0.0	RNA metabolic process
GO:0003676	16515	2455	3	1	3307	1	2	false	0.7423646809805463	0.8912752877258798	0.0	nucleic acid binding
GO:0043232	16515	4526	3	1	9010	2	2	false	0.7523530606771349	0.8912752877258798	0.0	intracellular non-membrane-bounded organelle
GO:0016043	16515	6509	3	1	12854	2	2	false	0.7563580887694212	0.8912752877258798	0.0	cellular component organization
GO:0008080	16515	81	3	1	107	1	2	false	0.7570093457944038	0.8912752877258798	1.9061499493850374E-25	N-acetyltransferase activity
GO:0000790	16515	1077	3	1	1422	1	2	false	0.7573839662451605	0.8912752877258798	0.0	nuclear chromatin
GO:0043412	16515	3949	3	1	7606	2	1	false	0.768859734420933	0.8912752877258798	0.0	macromolecule modification
GO:0003700	16515	1187	3	1	2246	2	3	false	0.7777941284384675	0.8912752877258798	0.0	DNA-binding transcription factor activity
GO:0003677	16515	1911	3	1	2455	1	1	false	0.778411405295452	0.8912752877258798	0.0	DNA binding
GO:0003824	16515	6357	3	1	11969	2	1	false	0.7801742904959434	0.8912752877258798	0.0	catalytic activity
GO:0003002	16515	296	3	1	379	1	1	false	0.7810026385225792	0.8912752877258798	6.123300973226972E-86	regionalization
GO:0006807	16515	8339	3	2	9406	2	1	false	0.7859810771650153	0.8912752877258798	0.0	nitrogen compound metabolic process
GO:0043565	16515	1505	3	1	1911	1	1	false	0.7875457875451017	0.8912752877258798	0.0	sequence-specific DNA binding
GO:0044212	16515	1506	3	1	1912	1	2	false	0.7876569037650526	0.8912752877258798	0.0	transcription regulatory region DNA binding
GO:0005622	16515	10525	3	2	11845	2	1	false	0.7895315334192725	0.8912752877258798	0.0	intracellular
GO:0003690	16515	1527	3	1	1911	1	1	false	0.7990580847709637	0.892755531828428	0.0	double-stranded DNA binding
GO:0034212	16515	65	3	1	81	1	1	false	0.8024691358024842	0.892755531828428	2.9767139749970356E-17	peptide N-acetyltransferase activity
GO:0006464	16515	3764	3	1	4687	1	2	false	0.8030723277178098	0.892755531828428	0.0	cellular protein modification process
GO:1903506	16515	2128	3	2	2359	2	2	false	0.8137057255695965	0.8971487874153562	0.0	regulation of nucleic acid-templated transcription
GO:0006475	16515	150	3	1	184	1	1	false	0.8152173913043648	0.8971487874153562	7.569509084601446E-38	internal protein amino acid acetylation
GO:0006355	16515	1873	3	1	3216	2	4	false	0.8256863040920847	0.9041265029808326	0.0	regulation of transcription, DNA-templated
GO:0019538	16515	5250	3	1	8935	2	3	false	0.8299343478638259	0.9042568267770044	0.0	protein metabolic process
GO:0006473	16515	184	3	1	217	1	1	false	0.8479262672810225	0.9097864808209516	8.898764927794515E-40	protein acetylation
GO:0110165	16515	10934	3	2	11845	2	1	false	0.8520889902826382	0.9097864808209516	0.0	cellular anatomical entity
GO:0009987	16515	12841	3	2	13878	2	1	false	0.8561333170471993	0.9097864808209516	0.0	cellular process
GO:0044238	16515	8708	3	2	9406	2	1	false	0.8570836107254336	0.9097864808209516	0.0	primary metabolic process
GO:0048731	16515	4127	3	1	4812	1	2	false	0.8576475477984249	0.9097864808209516	0.0	system development
GO:0061733	16515	56	3	1	65	1	1	false	0.8615384615384415	0.9097864808209516	3.128250459474007E-11	peptide-lysine-N-acetyltransferase activity
GO:2000112	16515	2359	3	1	3737	2	3	false	0.8640894429714974	0.9097864808209516	0.0	regulation of cellular macromolecule biosynthetic process
GO:0044267	16515	4687	3	1	7022	2	2	false	0.8894578420404158	0.9320156335256031	0.0	cellular protein metabolic process
GO:1901564	16515	6170	3	1	9003	2	2	false	0.9010049305309522	0.9384709965411079	0.0	organonitrogen compound metabolic process
GO:0008150	16515	13878	3	2	14589	2	1	false	0.904901259129079	0.9384709965411079	0.0	biological_process
GO:0048856	16515	4812	3	1	5265	1	1	false	0.9139601139625344	0.9384709965411079	0.0	anatomical structure development
GO:0071704	16515	8995	3	2	9406	2	1	false	0.9145138279251911	0.9384709965411079	0.0	organic substance metabolic process
GO:0000976	16515	1415	3	1	1543	1	2	false	0.9170447180812652	0.9384709965411079	6.742013886341853E-191	transcription regulatory region sequence-specific DNA binding
GO:0018393	16515	145	3	1	157	1	2	false	0.9235668789808918	0.9407495185898387	3.2865397917230286E-18	internal peptidyl-lysine acetylation
GO:1990837	16515	1457	3	1	1567	1	2	false	0.9298021697513784	0.9427160887757031	2.7858462114274706E-172	sequence-specific double-stranded DNA binding
GO:0030154	16515	3328	3	1	3513	1	1	false	0.9473384571602879	0.9560696871801984	6.4067112836E-314	cell differentiation
GO:0048699	16515	1380	3	1	1450	1	1	false	0.9517241379311188	0.9560898449858487	3.2946673344839256E-121	generation of neurons
GO:0097659	16515	2359	3	2	2371	2	1	false	0.9899011793333216	0.9899011793333216	1.5605119001577283E-32	nucleic acid-templated transcription
GO:0000000	16515	14589	3	2	0	0	0	true	1.0	1.0	1.0	Gene Ontology
