## Supplementary File S4 for "PIGNON: A protein-protein interaction-guided functional enrichment analysis for quantitative proteomics": table-mcl2_cluster1011-Parent-Child-Union-Benjamini-Hochberg.txt

ID	Pop.total	Pop.term	Study.total	Study.term	Pop.family	Study.family	nparents	is.trivial	p	p.adjusted	p.min	name
GO:0070545	16515	5	3	1	5100	1	3	false	9.80392156860423E-4	0.12745098039185498	3.484834630813535E-17	PeBoW complex
GO:0034497	16515	12	3	1	2061	1	2	false	0.005822416302768676	0.37845705967996396	8.420435240718927E-32	protein localization to phagophore assembly site
GO:0034455	16515	51	3	1	5100	1	2	false	0.009999999999976316	0.43333333333230706	1.6349325361877793E-123	t-UTP complex
GO:0044325	16515	119	3	1	5904	1	1	false	0.020155826558213182	0.5447619047619671	3.1604417993175626E-252	ion channel binding
GO:0016874	16515	155	3	1	6357	1	1	false	0.024382570394820502	0.5447619047619671	9.95913586E-316	ligase activity
GO:0032469	16515	22	3	1	875	1	2	false	0.025142857142860017	0.5447619047619671	2.768177545742997E-44	endoplasmic reticulum calcium ion homeostasis
GO:0007033	16515	150	3	1	4814	1	1	false	0.03115911923563879	0.5786693572332917	2.5103436758205805E-289	vacuole organization
GO:0061919	16515	485	3	1	12841	2	1	false	0.074115572660354	0.9587644970183455	0.0	process utilizing autophagic mechanism
GO:0030684	16515	76	3	1	673	1	1	false	0.11292719167904432	0.9587644970183455	1.8127164746433423E-102	preribosome
GO:0000045	16515	88	3	1	774	1	6	false	0.11369509043924864	0.9587644970183455	1.962705156146921E-118	autophagosome assembly
GO:0000470	16515	28	3	1	240	1	2	false	0.11666666666666724	0.9587644970183455	3.547913703099996E-37	maturation of LSU-rRNA
GO:0005783	16515	543	3	1	8452	2	3	false	0.12436997265318579	0.9587644970183455	0.0	endoplasmic reticulum
GO:0019725	16515	841	3	1	12869	2	3	false	0.12643570019427885	0.9587644970183455	0.0	cellular homeostasis
GO:0034660	16515	430	3	1	3298	1	1	false	0.13038204972717768	0.9587644970183455	0.0	ncRNA metabolic process
GO:0019787	16515	523	3	1	3955	1	2	false	0.13223767383051124	0.9587644970183455	0.0	ubiquitin-like protein transferase activity
GO:0070925	16515	771	3	1	5515	1	2	false	0.13980054397089461	0.9587644970183455	0.0	organelle assembly
GO:1990904	16515	673	3	1	4639	1	1	false	0.14507436947595154	0.9587644970183455	0.0	ribonucleoprotein complex
GO:1990778	16515	300	3	1	2012	1	1	false	0.1491053677931604	0.9587644970183455	0.0	protein localization to cell periphery
GO:0000460	16515	33	3	1	207	1	1	false	0.15942028985507314	0.9587644970183455	4.813199815357504E-39	maturation of 5.8S rRNA
GO:0019777	16515	88	3	1	523	1	1	false	0.16826003824092273	0.9587644970183455	2.586240819611921E-102	Atg12 transferase activity
GO:0005730	16515	890	3	1	5098	1	2	false	0.17457826598652001	0.9587644970183455	0.0	nucleolus
GO:0042273	16515	73	3	1	404	1	2	false	0.1806930693069163	0.9587644970183455	2.4862994052488707E-82	ribosomal large subunit biogenesis
GO:0044085	16515	2890	3	2	6683	2	1	false	0.18696807308865288	0.9587644970183455	0.0	cellular component biogenesis
GO:0008233	16515	1074	3	1	5075	1	3	false	0.21162561576334948	0.9587644970183455	0.0	peptidase activity
GO:0006396	16515	873	3	1	3891	1	2	false	0.22436391673078562	0.9587644970183455	0.0	RNA processing
GO:0071840	16515	6683	3	2	13878	2	1	false	0.23187581903376142	0.9587644970183455	0.0	cellular component organization or biogenesis
GO:0005623	16515	1465	3	1	11845	2	1	false	0.23207394738811127	0.9587644970183455	0.0	cell
GO:0006914	16515	485	3	1	2055	1	2	false	0.23600973235995804	0.9587644970183455	0.0	autophagy
GO:0061650	16515	129	3	1	523	1	1	false	0.24665391969407036	0.9587644970183455	3.2239330477825634E-126	ubiquitin-like protein conjugating enzyme activity
GO:0019786	16515	88	3	1	355	1	1	false	0.2478873239436739	0.9587644970183455	9.372041129483989E-86	Atg8-specific protease activity
GO:0044419	16515	1871	3	1	13878	2	1	false	0.2514679881148708	0.9587644970183455	0.0	interspecies interaction between organisms
GO:0061660	16515	88	3	1	341	1	2	false	0.2580645161290587	0.9587644970183455	5.516787924231338E-84	Atg12 ligase activity
GO:0022613	16515	404	3	1	2890	2	1	false	0.2600844870341855	0.9587644970183455	0.0	ribonucleoprotein complex biogenesis
GO:1905037	16515	91	3	1	339	1	2	false	0.26843657817109906	0.9587644970183455	4.680145493990937E-85	autophagosome organization
GO:0008219	16515	1921	3	1	12841	2	1	false	0.2768279466967817	0.9587644970183455	0.0	cell death
GO:0072657	16515	581	3	1	2012	1	1	false	0.2887673956261367	0.9587644970183455	0.0	protein localization to membrane
GO:0006508	16515	1639	3	1	5250	1	1	false	0.3121904761908783	0.9587644970183455	0.0	proteolysis
GO:0030687	16515	24	3	1	76	1	1	false	0.3157894736842076	0.9587644970183455	2.6541700609029627E-20	preribosome, large subunit precursor
GO:0030686	16515	27	3	1	77	1	2	false	0.3506493506493493	0.9587644970183455	2.2810858048249774E-21	90S preribosome
GO:0034470	16515	351	3	1	946	1	2	false	0.3710359408034235	0.9587644970183455	4.154890056029471E-270	ncRNA processing
GO:0065008	16515	3583	3	1	9584	1	1	false	0.373852253754843	0.9587644970183455	0.0	regulation of biological quality
GO:0044248	16515	2055	3	1	8923	2	2	false	0.40758748859335947	0.9587644970183455	0.0	cellular catabolic process
GO:0072659	16515	252	3	1	591	1	2	false	0.42639593908638407	0.9587644970183455	2.2999490613522534E-174	protein localization to plasma membrane
GO:0009056	16515	2357	3	1	9406	2	1	false	0.43839672506740646	0.9587644970183455	0.0	catabolic process
GO:0016740	16515	2841	3	1	6357	1	1	false	0.4469089193007851	0.9587644970183455	0.0	transferase activity
GO:0008152	16515	9406	3	2	13878	2	1	false	0.4593474426524375	0.9587644970183455	0.0	metabolic process
GO:0044237	16515	8863	3	2	13059	2	2	false	0.4606020948724073	0.9587644970183455	0.0	cellular metabolic process
GO:0051641	16515	2730	3	1	5875	1	1	false	0.46468085106490864	0.9587644970183455	0.0	cellular localization
GO:0006364	16515	207	3	1	438	1	3	false	0.4726027397260179	0.9587644970183455	7.127896510281192E-131	rRNA processing
GO:0042592	16515	1707	3	1	3583	1	1	false	0.4764164108288804	0.9587644970183455	0.0	homeostatic process
GO:0033036	16515	2808	3	1	5875	1	1	false	0.47795744680895536	0.9587644970183455	0.0	macromolecule localization
GO:0140096	16515	3053	3	1	6357	1	1	false	0.4802579833254222	0.9587644970183455	0.0	catalytic activity, acting on a protein
GO:0044403	16515	901	3	1	1871	1	1	false	0.48156066274726167	0.9587644970183455	0.0	symbiotic process
GO:0016072	16515	216	3	1	430	1	1	false	0.5023255813954138	0.9587644970183455	9.422449501794699E-129	rRNA metabolic process
GO:0016787	16515	3358	3	1	6357	1	1	false	0.5282365895857171	0.9587644970183455	0.0	hydrolase activity
GO:0003824	16515	6357	3	1	11969	1	1	false	0.5311220653368192	0.9587644970183455	0.0	catalytic activity
GO:0012505	16515	3456	3	1	10934	2	3	false	0.5322708642390094	0.9587644970183455	0.0	endomembrane system
GO:0019783	16515	355	3	1	622	1	1	false	0.5707395498392939	0.9587644970183455	9.176914798745161E-184	ubiquitin-like protein-specific protease activity
GO:0031974	16515	3948	3	1	10934	2	1	false	0.5917966410028784	0.9587644970183455	0.0	membrane-enclosed lumen
GO:0016236	16515	289	3	1	485	1	1	false	0.5958762886596303	0.9587644970183455	2.1377386003569152E-141	macroautophagy
GO:0008234	16515	622	3	1	1042	1	1	false	0.5969289827253581	0.9587644970183455	3.040490279962583E-304	cysteine-type peptidase activity
GO:0070727	16515	2015	3	1	3370	1	2	false	0.5979228486657159	0.9587644970183455	0.0	cellular macromolecule localization
GO:0048878	16515	1045	3	1	1707	1	1	false	0.6121851200940747	0.9587644970183455	0.0	chemical homeostasis
GO:0031981	16515	2789	3	1	4497	1	2	false	0.6201912386041649	0.9587644970183455	0.0	nuclear lumen
GO:0055082	16515	717	3	1	1156	1	2	false	0.6202422145332385	0.9587644970183455	0.0	cellular chemical homeostasis
GO:0032991	16515	4639	3	1	11845	2	1	false	0.6299207126241301	0.9587644970183455	0.0	protein-containing complex
GO:0022607	16515	2668	3	1	6683	2	2	false	0.6391015761751991	0.9587644970183455	0.0	cellular component assembly
GO:0005515	16515	5904	3	1	9221	1	1	false	0.6402776271612878	0.9587644970183455	0.0	protein binding
GO:0061659	16515	341	3	1	523	1	1	false	0.6520076481835088	0.9587644970183455	4.59558000573742E-146	ubiquitin-like protein ligase activity
GO:0043227	16515	7507	3	2	9283	2	1	false	0.6539507789273495	0.9587644970183455	0.0	membrane-bounded organelle
GO:0005575	16515	11845	3	2	14589	2	1	false	0.6591923897048987	0.9587644970183455	0.0	cellular_component
GO:0043231	16515	7335	3	2	9029	2	2	false	0.6599481570113728	0.9587644970183455	0.0	intracellular membrane-bounded organelle
GO:0051179	16515	5875	3	1	13878	2	1	false	0.6674714852900016	0.9587644970183455	0.0	localization
GO:0043233	16515	3948	3	1	9283	2	2	false	0.6697388258474452	0.9587644970183455	0.0	organelle lumen
GO:0005773	16515	3678	3	1	8452	2	2	false	0.6809885589101732	0.9587644970183455	0.0	vacuole
GO:0061651	16515	88	3	1	129	1	2	false	0.6821705426356853	0.9587644970183455	1.247332949956783E-34	Atg12 conjugating enzyme activity
GO:0070013	16515	3948	3	1	9004	2	2	false	0.6847134177537803	0.9587644970183455	0.0	intracellular organelle lumen
GO:0072507	16515	447	3	1	652	1	2	false	0.6855828220858939	0.9587644970183455	1.5162498349701476E-175	divalent inorganic cation homeostasis
GO:0050801	16515	717	3	1	1045	1	1	false	0.6861244019140589	0.9587644970183455	1.6318728044228007E-281	ion homeostasis
GO:0006873	16515	590	3	1	834	1	2	false	0.7074340527576426	0.9587644970183455	3.900428870011724E-218	cellular ion homeostasis
GO:0005634	16515	3375	3	1	7335	2	1	false	0.7085663712699258	0.9587644970183455	0.0	nucleus
GO:0042254	16515	287	3	1	404	1	1	false	0.7103960396039503	0.9587644970183455	5.902794425609753E-105	ribosome biogenesis
GO:0043229	16515	9004	3	2	10673	2	2	false	0.711689257491939	0.9587644970183455	0.0	intracellular organelle
GO:0043170	16515	7606	3	2	8995	2	1	false	0.7149925038066675	0.9587644970183455	0.0	macromolecule metabolic process
GO:0055074	16515	410	3	1	571	1	2	false	0.7180385288966885	0.9587644970183455	8.549799163110391E-147	calcium ion homeostasis
GO:0043226	16515	9283	3	2	10934	2	1	false	0.7207945543817764	0.9587644970183455	0.0	organelle
GO:0090304	16515	3833	3	1	8019	2	2	false	0.727536443673468	0.9587644970183455	0.0	nucleic acid metabolic process
GO:0010467	16515	3646	3	1	7606	2	1	false	0.7289651427426351	0.9587644970183455	0.0	gene expression
GO:0072503	16515	432	3	1	591	1	2	false	0.7309644670052866	0.9587644970183455	9.438586831544698E-149	cellular divalent inorganic cation homeostasis
GO:0043228	16515	4536	3	1	9283	2	1	false	0.7385328993778939	0.9587644970183455	0.0	non-membrane-bounded organelle
GO:0006996	16515	4814	3	1	6509	1	1	false	0.7395913350707962	0.9587644970183455	0.0	organelle organization
GO:0006139	16515	4384	3	1	8848	2	5	false	0.7454870225968521	0.9587644970183455	0.0	nucleobase-containing compound metabolic process
GO:0043232	16515	4526	3	1	9010	2	2	false	0.7523530606771349	0.9587644970183455	0.0	intracellular non-membrane-bounded organelle
GO:0016877	16515	117	3	1	155	1	1	false	0.7548387096774274	0.9587644970183455	4.3355710358724245E-37	ligase activity, forming carbon-sulfur bonds
GO:0016043	16515	6509	3	1	12854	2	2	false	0.7563580887694212	0.9587644970183455	0.0	cellular component organization
GO:0046483	16515	4528	3	1	8863	2	1	false	0.7607976104526049	0.9587644970183455	0.0	heterocycle metabolic process
GO:0071944	16515	5612	3	1	10934	2	1	false	0.7631083725987806	0.9587644970183455	0.0	cell periphery
GO:0006725	16515	4570	3	1	8863	2	1	false	0.7654107500091167	0.9587644970183455	0.0	cellular aromatic compound metabolic process
GO:0005737	16515	6076	3	1	11683	2	2	false	0.7696903841589504	0.9587644970183455	0.0	cytoplasm
GO:0005488	16515	9221	3	1	11969	1	1	false	0.7704068844477681	0.9587644970183455	0.0	binding
GO:0006874	16515	401	3	1	520	1	3	false	0.7711538461537717	0.9587644970183455	8.128339723813053E-121	cellular calcium ion homeostasis
GO:0008641	16515	91	3	1	117	1	1	false	0.7777777777777664	0.9587644970183455	1.3734491238942215E-26	ubiquitin-like modifier activating enzyme activity
GO:1901360	16515	4777	3	1	8995	2	1	false	0.7801349871535947	0.9587644970183455	0.0	organic cyclic compound metabolic process
GO:0006807	16515	8339	3	2	9406	2	1	false	0.7859810771650153	0.9587644970183455	0.0	nitrogen compound metabolic process
GO:0005622	16515	10525	3	2	11845	2	1	false	0.7895315334192725	0.9587644970183455	0.0	intracellular
GO:0034613	16515	2012	3	1	2533	1	2	false	0.7943150414545266	0.9587644970183455	0.0	cellular protein localization
GO:0034641	16515	5039	3	1	9147	2	2	false	0.798328159552171	0.9587644970183455	0.0	cellular nitrogen compound metabolic process
GO:0006875	16515	511	3	1	636	1	2	false	0.8034591194966896	0.9587644970183455	3.29941028818315E-136	cellular metal ion homeostasis
GO:0016020	16515	6329	3	1	10934	2	1	false	0.8226437359952804	0.9587644970183455	0.0	membrane
GO:0019538	16515	5250	3	1	8935	2	3	false	0.8299343478638259	0.9587644970183455	0.0	protein metabolic process
GO:0110165	16515	10934	3	2	11845	2	1	false	0.8520889902826382	0.9587644970183455	0.0	cellular anatomical entity
GO:0009987	16515	12841	3	2	13878	2	1	false	0.8561333170471993	0.9587644970183455	0.0	cellular process
GO:0044238	16515	8708	3	2	9406	2	1	false	0.8570836107254336	0.9587644970183455	0.0	primary metabolic process
GO:0016070	16515	3298	3	1	3833	1	1	false	0.8604226454472057	0.9587644970183455	0.0	RNA metabolic process
GO:0005886	16515	5537	3	1	6400	1	2	false	0.8651562500031486	0.9587644970183455	0.0	plasma membrane
GO:0055065	16515	571	3	1	652	1	2	false	0.8757668711654794	0.9587644970183455	1.1535948196394761E-105	metal ion homeostasis
GO:0030003	16515	577	3	1	650	1	2	false	0.8876923076924097	0.9587644970183455	1.3574272566703099E-98	cellular cation homeostasis
GO:0055080	16515	640	3	1	717	1	1	false	0.8926080892606806	0.9587644970183455	1.3362150715858248E-105	cation homeostasis
GO:1901564	16515	6170	3	1	9003	2	2	false	0.9010049305309522	0.9587644970183455	0.0	organonitrogen compound metabolic process
GO:0008104	16515	2531	3	1	2808	1	1	false	0.9013532763532341	0.9587644970183455	0.0	protein localization
GO:0065007	16515	9584	3	1	13878	2	1	false	0.9042804921127321	0.9587644970183455	0.0	biological regulation
GO:0008150	16515	13878	3	2	14589	2	1	false	0.904901259129079	0.9587644970183455	0.0	biological_process
GO:0098771	16515	651	3	1	717	1	1	false	0.9079497907950491	0.9587644970183455	4.095764458482241E-95	inorganic ion homeostasis
GO:0071704	16515	8995	3	2	9406	2	1	false	0.9145138279251911	0.9587644970183455	0.0	organic substance metabolic process
GO:0006915	16515	1695	3	1	1819	1	1	false	0.9318306761956433	0.9691039032434691	6.637702222380925E-196	apoptotic process
GO:0012501	16515	1819	3	1	1921	1	1	false	0.9469026548681181	0.9702048417134437	1.7730777300949983E-172	programmed cell death
GO:0016032	16515	865	3	1	901	1	1	false	0.9600443951157176	0.9702048417134437	3.222404924236653E-65	viral process
GO:0019778	16515	88	3	1	91	1	1	false	0.9670329670329935	0.9702048417134437	8.23146890562624E-6	Atg12 activating enzyme activity
GO:0003674	16515	11969	3	1	14589	2	1	false	0.9677584797929262	0.9702048417134437	0.0	molecular_function
GO:0070011	16515	1042	3	1	1074	1	1	false	0.9702048417134437	0.9702048417134437	4.27162281241786E-62	peptidase activity, acting on L-amino acid peptides
GO:0000000	16515	14589	3	2	0	0	0	true	1.0	1.0	1.0	Gene Ontology
