## Supplementary File S4 for "PIGNON: A protein-protein interaction-guided functional enrichment analysis for quantitative proteomics": table-mcl2_cluster1012-Parent-Child-Union-Benjamini-Hochberg.txt

ID	Pop.total	Pop.term	Study.total	Study.term	Pop.family	Study.family	nparents	is.trivial	p	p.adjusted	p.min	name
GO:0022406	16515	171	3	2	12841	2	1	false	1.7631171182764805E-4	0.014882613472572791	0.0	membrane docking
GO:0005815	16515	738	3	3	10934	3	2	false	3.0632583311719283E-4	0.014882613472572791	0.0	microtubule organizing center
GO:0031023	16515	125	3	2	6588	2	3	false	3.57182723341747E-4	0.014882613472572791	2.784338380726439E-268	microtubule organizing center organization
GO:0006903	16515	418	3	2	12903	2	3	false	0.0010470432031123396	0.02959455460194844	0.0	vesicle targeting
GO:0070652	16515	8	3	2	218	2	1	false	0.0011837821840779378	0.02959455460194844	9.001199593627963E-15	HAUS complex
GO:0005814	16515	610	3	3	4526	3	2	false	0.002437782625906176	0.04554784205152846	0.0	centriole
GO:0051301	16515	649	3	2	12841	2	1	false	0.0025506791548855936	0.04554784205152846	0.0	cell division
GO:0044782	16515	353	3	2	5329	2	2	false	0.004376303494332668	0.06618770602394738	0.0	cilium organization
GO:0007017	16515	896	3	2	12841	2	1	false	0.004863704435801931	0.06618770602394738	0.0	microtubule-based process
GO:0005875	16515	218	3	2	5104	3	2	false	0.005295016481915791	0.06618770602394738	0.0	microtubule associated complex
GO:0007098	16515	116	3	2	1442	2	2	false	0.006419875240743085	0.07295312773571688	1.430067185008574E-174	centrosome cycle
GO:0007051	16515	163	3	2	1787	2	2	false	0.008273639843814231	0.08185241982572952	3.2835767599035126E-236	spindle organization
GO:0099111	16515	440	3	2	4764	2	2	false	0.00851265166187587	0.08185241982572952	0.0	microtubule-based transport
GO:0022402	16515	1438	3	2	12841	2	2	false	0.012532906060914893	0.10020709388814315	0.0	cell cycle process
GO:0005929	16515	647	3	2	9587	3	3	false	0.01303179179554577	0.10020709388814315	0.0	cilium
GO:0007049	16515	1553	3	2	12841	2	1	false	0.014618381881745642	0.10020709388814315	0.0	cell cycle
GO:0051225	16515	100	3	2	816	2	2	false	0.014886322627220526	0.10020709388814315	3.5450625345655923E-131	spindle assembly
GO:0035082	16515	338	3	2	2681	2	3	false	0.015853128983908765	0.10020709388814315	0.0	axoneme assembly
GO:1905349	16515	338	3	2	2668	2	2	false	0.01600802523375067	0.10020709388814315	0.0	ciliary transition zone assembly
GO:0051726	16515	1069	3	2	8439	2	2	false	0.016033135022102903	0.10020709388814315	0.0	regulation of cell cycle
GO:0005819	16515	351	3	2	4526	3	2	false	0.01706997700962762	0.10160700600968822	0.0	spindle
GO:0030990	16515	647	3	2	4639	2	1	false	0.01942592384466655	0.10609990661837666	0.0	intraciliary transport particle
GO:0070925	16515	771	3	2	5515	2	2	false	0.019522382817781306	0.10609990661837666	0.0	organelle assembly
GO:0051656	16515	691	3	2	4820	2	2	false	0.02052689087708688	0.1069108899848275	0.0	establishment of organelle localization
GO:0051649	16515	801	3	2	5310	2	3	false	0.022730828046954473	0.11365414023477237	0.0	establishment of localization in cell
GO:0006928	16515	2076	3	2	12841	2	1	false	0.026126520847572252	0.12560827330563581	0.0	movement of cell or subcellular component
GO:0030031	16515	584	3	2	3268	2	2	false	0.03188968427634971	0.14763742720532272	0.0	cell projection assembly
GO:0099118	16515	358	3	2	1952	2	2	false	0.033559397870795406	0.14981874049462235	0.0	microtubule-based protein transport
GO:0140056	16515	162	3	2	814	2	2	false	0.03941177003908263	0.16987831913397686	1.0926792086233679E-175	organelle localization by membrane tethering
GO:0005623	16515	1465	3	2	11845	3	1	false	0.04208633156610349	0.17337882065127774	0.0	cell
GO:0000922	16515	159	3	1	10934	3	2	false	0.04299794752151688	0.17337882065127774	0.0	spindle pole
GO:0051011	16515	12	3	1	265	1	1	false	0.04528301886792082	0.1768867924528157	5.142210045272632E-21	microtubule minus-end binding
GO:0031503	16515	549	3	2	2531	2	1	false	0.046982945077785394	0.1779657010522174	0.0	protein-containing complex localization
GO:0030030	16515	1456	3	2	6509	2	1	false	0.05001065613521474	0.18183884072238046	0.0	cell projection organization
GO:0099080	16515	1510	3	2	10934	3	1	false	0.05192456175995548	0.18183884072238046	0.0	supramolecular complex
GO:0007018	16515	540	3	2	2358	2	2	false	0.05236958612804558	0.18183884072238046	0.0	microtubule-based movement
GO:0097711	16515	95	3	2	402	2	2	false	0.05539633503305848	0.18714978051708944	7.347966191691886E-95	ciliary basal body-plasma membrane docking
GO:0048285	16515	1165	3	2	4814	2	1	false	0.05852709360829168	0.1925233342378016	0.0	organelle fission
GO:0030705	16515	465	3	2	1873	2	1	false	0.06153572357515658	0.197229883253707	0.0	cytoskeleton-dependent intracellular transport
GO:0098840	16515	358	3	2	1417	2	3	false	0.06369687690639586	0.19905274033248704	0.0	protein transport along microtubule
GO:0046907	16515	1873	3	2	11294	3	3	false	0.07336221319805031	0.2236652841403973	0.0	intracellular transport
GO:0042995	16515	1906	3	2	10934	3	1	false	0.08054119857519257	0.23970594814045407	0.0	cell projection
GO:0005856	16515	1977	3	3	4526	3	1	false	0.08327314749745601	0.24207310319027908	0.0	cytoskeleton
GO:0051640	16515	807	3	2	2730	2	1	false	0.08730565879673775	0.2435273802731288	0.0	organelle localization
GO:0007010	16515	1441	3	2	4814	2	1	false	0.08955802864257861	0.2435273802731288	0.0	cytoskeleton organization
GO:0061512	16515	353	3	2	1178	2	1	false	0.0896180759405114	0.2435273802731288	1.681023134525E-311	protein localization to cilium
GO:0048193	16515	665	3	2	2128	2	1	false	0.09755524212500394	0.2594554311835211	0.0	Golgi vesicle transport
GO:0060271	16515	338	3	2	1013	2	8	false	0.11111089434201481	0.2893512873489969	2.7992624423356037E-279	cilium assembly
GO:0043228	16515	4536	3	3	9283	3	1	false	0.11662916487420302	0.2975233797811302	0.0	non-membrane-bounded organelle
GO:0043232	16515	4526	3	3	9010	3	2	false	0.12671440072788054	0.31678600181970135	0.0	intracellular non-membrane-bounded organelle
GO:0098590	16515	2390	3	2	6329	2	2	false	0.14256485757068196	0.34942367051637735	0.0	plasma membrane region
GO:0045184	16515	1978	3	2	5129	2	2	false	0.14867989338309098	0.3554681928389479	0.0	establishment of protein localization
GO:0120031	16515	570	3	2	1446	2	2	false	0.15522118049068093	0.3554681928389479	0.0	plasma membrane bounded cell projection assembly
GO:0022607	16515	2668	3	2	6683	2	2	false	0.1593422364830566	0.3554681928389479	0.0	cellular component assembly
GO:0044770	16515	577	3	2	1438	2	1	false	0.16083576993097992	0.3554681928389479	0.0	cell cycle phase transition
GO:0042073	16515	344	3	2	856	2	4	false	0.16121768595948266	0.3554681928389479	1.204155483386331E-249	intraciliary transport
GO:0008092	16515	957	3	1	5904	1	1	false	0.16209349593456024	0.3554681928389479	0.0	cytoskeletal protein binding
GO:0010389	16515	188	3	2	452	2	3	false	0.1724584502482552	0.37167769450055005	1.3873656909454566E-132	regulation of G2/M transition of mitotic cell cycle
GO:0051179	16515	5875	3	2	13878	2	1	false	0.1791922991130472	0.3769517602593808	0.0	localization
GO:0000086	16515	239	3	2	554	2	2	false	0.1856692409633958	0.3769517602593808	9.25557454750491E-164	G2/M transition of mitotic cell cycle
GO:1902749	16515	204	3	2	472	2	2	false	0.1862787433876371	0.3769517602593808	1.7190669391545322E-139	regulation of cell cycle G2/M phase transition
GO:0044085	16515	2890	3	2	6683	2	1	false	0.18696807308865288	0.3769517602593808	0.0	cellular component biogenesis
GO:0044839	16515	257	3	2	577	2	1	false	0.19795879067982725	0.3892611621628105	1.8993121316384521E-171	cell cycle G2/M phase transition
GO:0010564	16515	696	3	2	1553	2	2	false	0.20069237458613182	0.3892611621628105	0.0	regulation of cell cycle process
GO:0016192	16515	2128	3	2	4702	2	1	false	0.2047699562729667	0.3892611621628105	0.0	vesicle-mediated transport
GO:0000226	16515	727	3	2	1603	2	2	false	0.20552989362196394	0.3892611621628105	0.0	microtubule cytoskeleton organization
GO:0071705	16515	2183	3	2	4702	2	1	false	0.21549421007885589	0.39298166588759526	0.0	nitrogen compound transport
GO:0051641	16515	2730	3	2	5875	2	1	false	0.21588594527755847	0.39298166588759526	0.0	cellular localization
GO:0007346	16515	635	3	2	1360	2	2	false	0.21782344284299213	0.39298166588759526	0.0	regulation of mitotic cell cycle
GO:0015630	16515	1194	3	3	1977	3	1	false	0.22006973289705334	0.39298166588759526	0.0	microtubule cytoskeleton
GO:0006886	16515	1362	3	2	2870	2	3	false	0.22512451375523562	0.39505521806580296	0.0	intracellular protein transport
GO:0033036	16515	2808	3	2	5875	2	1	false	0.22840084324133064	0.39505521806580296	0.0	macromolecule localization
GO:0071840	16515	6683	3	2	13878	2	1	false	0.23187581903376142	0.39505521806580296	0.0	cellular component organization or biogenesis
GO:0005874	16515	523	3	2	1665	3	2	false	0.23387268909495534	0.39505521806580296	0.0	microtubule
GO:0001578	16515	363	3	2	727	2	1	false	0.2489683631361136	0.41066438219465157	4.791460585513317E-218	microtubule bundle formation
GO:1901990	16515	396	3	2	792	2	3	false	0.24968394437434815	0.41066438219465157	1.354574985302177E-237	regulation of mitotic cell cycle phase transition
GO:0016043	16515	6509	3	2	12854	2	2	false	0.256400585566798	0.41623471682921753	0.0	cellular component organization
GO:1901987	16515	426	3	2	830	2	2	false	0.26312729809452035	0.4216783623309621	6.750273269018629E-249	regulation of cell cycle phase transition
GO:0044772	16515	540	3	2	1022	2	2	false	0.2789368467658666	0.439859675141198	4.620391845093913E-306	mitotic cell cycle phase transition
GO:0071702	16515	2495	3	2	4702	2	1	false	0.2815101920903667	0.439859675141198	0.0	organic substance transport
GO:0051650	16515	503	3	2	897	2	3	false	0.31417472925639695	0.48483754514876076	2.696098455078724E-266	establishment of vesicle localization
GO:0032991	16515	4639	3	2	11845	3	1	false	0.3399945428697429	0.5160759574286451	0.0	protein-containing complex
GO:0033365	16515	1178	3	2	2012	2	1	false	0.34267443573262035	0.5160759574286451	0.0	protein localization to organelle
GO:0070727	16515	2015	3	2	3370	2	2	false	0.35744037316996113	0.5273233553779737	0.0	cellular macromolecule localization
GO:0048199	16515	405	3	2	676	2	2	false	0.3585798816570221	0.5273233553779737	6.523698570797862E-197	vesicle targeting, to, from or within Golgi
GO:0015631	16515	354	3	1	957	1	1	false	0.3699059561127681	0.5376540059778606	5.238274028515363E-273	tubulin binding
GO:0050794	16515	8239	3	2	12995	2	2	false	0.401954730578933	0.5733685380099333	0.0	regulation of cellular process
GO:0000278	16515	993	3	2	1553	2	2	false	0.40869351637355605	0.5733685380099333	0.0	mitotic cell cycle
GO:0051648	16515	518	3	2	807	2	1	false	0.4117292548759011	0.5733685380099333	8.105257218839552E-228	vesicle localization
GO:0050789	16515	8917	3	2	13878	2	2	false	0.41282534736715193	0.5733685380099333	0.0	regulation of biological process
GO:1903047	16515	993	3	2	1438	2	2	false	0.4767001257253481	0.6479597175202366	0.0	mitotic cell cycle process
GO:0065007	16515	9584	3	2	13878	2	1	false	0.4768983520948942	0.6479597175202366	0.0	biological regulation
GO:0099513	16515	1041	3	2	2082	3	2	false	0.4999999999994719	0.6720430107519784	0.0	polymeric cytoskeletal fiber
GO:0071944	16515	5612	3	2	10934	3	1	false	0.5198892337374575	0.6913420661402361	0.0	cell periphery
GO:0005575	16515	11845	3	3	14589	3	1	false	0.5351899274240102	0.7041972729263292	0.0	cellular_component
GO:0006996	16515	4814	3	2	6509	2	1	false	0.5469657491843531	0.7121949859171265	0.0	organelle organization
GO:0015833	16515	1929	3	2	2495	2	2	false	0.597684864514521	0.765787435512629	0.0	peptide transport
GO:0043229	16515	9004	3	3	10673	3	2	false	0.600377349441901	0.765787435512629	0.0	intracellular organelle
GO:0043226	16515	9283	3	3	10934	3	1	false	0.6119369062555766	0.7716069488762956	0.0	organelle
GO:0016020	16515	6329	3	2	10934	3	1	false	0.6172855591010364	0.7716069488762956	0.0	membrane
GO:0034613	16515	2012	3	2	2533	2	2	false	0.6308718595430206	0.777035955292825	0.0	cellular protein localization
GO:0120025	16515	1906	3	2	2390	2	2	false	0.6359219645135012	0.777035955292825	0.0	plasma membrane bounded cell projection
GO:0005515	16515	5904	3	1	9221	1	1	false	0.6402776271612878	0.777035955292825	0.0	protein binding
GO:0099081	16515	1229	3	2	1510	2	1	false	0.6623446956238604	0.7919939810010554	2.9472324095E-314	supramolecular polymer
GO:0051234	16515	4792	3	2	5875	2	1	false	0.6652749440408866	0.7919939810010554	0.0	establishment of localization
GO:0097712	16515	338	3	2	405	2	2	false	0.6961618384061117	0.819546418264907	2.3713088587117477E-78	vesicle targeting, trans-Golgi to periciliary membrane compartment
GO:0005622	16515	10525	3	3	11845	3	1	false	0.7015317340347604	0.819546418264907	0.0	intracellular
GO:0005886	16515	5537	3	2	6400	2	2	false	0.7484771057987615	0.8584719846578118	0.0	plasma membrane
GO:0008017	16515	265	3	1	354	1	1	false	0.748587570621612	0.8584719846578118	4.169266417251734E-86	microtubule binding
GO:0005488	16515	9221	3	1	11969	1	1	false	0.7704068844477681	0.8754623686906455	0.0	binding
GO:0140014	16515	993	3	2	1122	2	2	false	0.7831815558103771	0.8778389322948604	3.7397162116333345E-173	mitotic nuclear division
GO:0110165	16515	10934	3	3	11845	3	1	false	0.786543683336195	0.8778389322948604	0.0	cellular anatomical entity
GO:0042886	16515	1950	3	2	2183	2	1	false	0.7978807156211561	0.8826114110853497	3.676E-321	amide transport
GO:0008104	16515	2531	3	2	2808	2	1	false	0.8124060524294807	0.8907961101200447	0.0	protein localization
GO:0005813	16515	560	3	2	738	3	2	false	0.8539271251946945	0.9150238985111435	2.5063700121632144E-176	centrosome
GO:0009987	16515	12841	3	2	13878	2	1	false	0.8561333170471993	0.9150238985111435	0.0	cellular process
GO:0010970	16515	435	3	2	470	2	2	false	0.8564623690064304	0.9150238985111435	1.1339005228704009E-53	transport along microtubule
GO:0015031	16515	1899	3	2	2008	2	2	false	0.8943553141698485	0.9474102904341616	2.850273740397961E-183	protein transport
GO:0000280	16515	1122	3	2	1165	2	1	false	0.9275120569891433	0.9742773707869152	1.861771880780646E-79	nuclear division
GO:0006810	16515	4702	3	2	4792	2	1	false	0.9627862864732899	0.9942134571920631	1.9528703698435357E-193	transport
GO:0035735	16515	338	3	2	344	2	2	false	0.9653705335954557	0.9942134571920631	4.5396339318740405E-13	intraciliary transport involved in cilium assembly
GO:0120036	16515	1437	3	2	1456	2	1	false	0.9740625354040751	0.9942134571920631	1.0870553178834464E-43	plasma membrane bounded cell projection organization
GO:0099512	16515	1223	3	2	1229	2	1	false	0.9902558421206307	0.9942134571920631	2.1150941658829377E-16	supramolecular fiber
GO:0008150	16515	13878	3	2	14589	3	1	false	0.9931147088163584	0.9942134571920631	0.0	biological_process
GO:0003674	16515	11969	3	1	14589	3	1	false	0.9942134571920631	0.9942134571920631	0.0	molecular_function
GO:0000000	16515	14589	3	3	0	0	0	true	1.0	1.0	1.0	Gene Ontology
