## Supplementary File S4 for "PIGNON: A protein-protein interaction-guided functional enrichment analysis for quantitative proteomics": table-mcl2_cluster1015-Parent-Child-Union-Benjamini-Hochberg.txt

ID	Pop.total	Pop.term	Study.total	Study.term	Pop.family	Study.family	nparents	is.trivial	p	p.adjusted	p.min	name
GO:0017151	16515	8	3	1	2163	1	1	false	0.0036985668053656703	0.34810126582278755	8.525047589696097E-23	DEAD/H-box RNA helicase binding
GO:0030553	16515	10	3	1	1440	1	3	false	0.006944444444446078	0.34810126582278755	9.766518076577795E-26	cGMP binding
GO:0010752	16515	13	3	1	1786	1	2	false	0.007278835386340144	0.34810126582278755	3.458061875163774E-33	regulation of cGMP-mediated signaling
GO:0097012	16515	9	3	1	1093	1	1	false	0.008234217749315258	0.34810126582278755	1.6847020385961084E-22	response to granulocyte macrophage colony-stimulating factor
GO:0097011	16515	9	3	1	1013	1	2	false	0.008884501480753875	0.34810126582278755	3.3477678494118014E-22	cellular response to granulocyte macrophage colony-stimulating factor stimulus
GO:0010754	16515	5	3	1	553	1	3	false	0.009041591320072404	0.34810126582278755	2.3628187266142017E-12	negative regulation of cGMP-mediated signaling
GO:0010738	16515	19	3	1	1782	1	2	false	0.010662177328838996	0.3518518518516869	2.2891171511829724E-45	regulation of protein kinase A signaling
GO:0010737	16515	32	3	1	2462	1	1	false	0.012997562956953665	0.37530463038203704	9.701160199542115E-74	protein kinase A signaling
GO:0017053	16515	79	3	1	4639	1	1	false	0.017029532226745442	0.3944751381218012	3.9281730467475E-173	transcriptional repressor complex
GO:0072523	16515	34	3	1	1991	1	6	false	0.01707684580613858	0.3944751381218012	2.6595256634958467E-74	purine-containing compound catabolic process
GO:0090568	16515	24	3	1	1139	1	2	false	0.0210711150131739	0.4424934152766519	3.484214619561944E-50	nuclear transcriptional repressor complex
GO:0043204	16515	137	3	1	10934	2	2	false	0.02490358530291796	0.458333333333438	5.7403E-319	perikaryon
GO:0009261	16515	16	3	1	609	1	3	false	0.02627257799671836	0.458333333333438	7.129409485581889E-32	ribonucleotide catabolic process
GO:0030552	16515	40	3	1	1440	1	3	false	0.027777777777784122	0.458333333333438	6.524829483463562E-79	cAMP binding
GO:0032570	16515	37	3	1	1114	1	3	false	0.0332136445242435	0.48837209302322054	4.639903354646732E-70	response to progesterone
GO:0009154	16515	16	3	1	473	1	3	false	0.03382663847779883	0.48837209302322054	4.307699260465157E-30	purine ribonucleotide catabolic process
GO:0046434	16515	103	3	1	2603	1	2	false	0.039569727237751054	0.5249457700650195	1.2305227456958408E-187	organophosphate catabolic process
GO:0046058	16515	20	3	1	461	1	2	false	0.04338394793925763	0.5249457700650195	1.9664277668744556E-35	cAMP metabolic process
GO:0034404	16515	80	3	1	3543	2	3	false	0.04465585586955742	0.5249457700650195	1.9738434266758822E-165	nucleobase-containing small molecule biosynthetic process
GO:1901292	16515	50	3	1	1071	1	4	false	0.04668534080298655	0.5249457700650195	3.1490399327361124E-87	nucleoside phosphate catabolic process
GO:0046068	16515	22	3	1	461	1	2	false	0.0477223427331836	0.5249457700650195	4.681970873511811E-38	cGMP metabolic process
GO:1901136	16515	149	3	1	2652	1	2	false	0.05618401206642843	0.5899321266974985	2.035432341861235E-248	carbohydrate derivative catabolic process
GO:0006195	16515	30	3	1	499	1	3	false	0.06012024048095399	0.6038163283087118	7.360821515922172E-49	purine nucleotide catabolic process
GO:0030551	16515	49	3	1	685	1	1	false	0.07153284671532631	0.636485966935902	3.972884176986497E-76	cyclic nucleotide binding
GO:0032355	16515	130	3	1	1799	1	4	false	0.07226236798219099	0.636485966935902	5.385834652084091E-202	response to estradiol
GO:0009166	16515	43	3	1	582	1	2	false	0.07388316151202749	0.636485966935902	3.8046491436039123E-66	nucleotide catabolic process
GO:0009187	16515	43	3	1	578	1	1	false	0.0743944636678327	0.636485966935902	5.17618954656141E-66	cyclic nucleotide metabolic process
GO:0090571	16515	2	3	1	24	1	1	false	0.08333333333333307	0.6874999999999979	0.0036231884057970967	RNA polymerase II transcription repressor complex
GO:0044297	16515	538	3	1	10934	2	1	false	0.09599184791387681	0.7646247195898463	0.0	cell body
GO:0048523	16515	4164	3	2	12864	2	3	false	0.10476080589844049	0.7800653594767809	0.0	negative regulation of cellular process
GO:1901654	16515	165	3	1	3035	2	2	false	0.10579277795078797	0.7800653594767809	1.413082055892952E-277	response to ketone
GO:0019934	16515	29	3	1	257	1	1	false	0.11284046692607178	0.7800653594767809	5.907857191344258E-39	cGMP-mediated signaling
GO:0043949	16515	202	3	1	1785	1	2	false	0.11316526610650565	0.7800653594767809	6.470086290974473E-273	regulation of cAMP-mediated signaling
GO:0072521	16515	511	3	1	8470	2	5	false	0.11702807224053802	0.7800653594767809	0.0	purine-containing compound metabolic process
GO:1901363	16515	3236	3	2	9221	2	1	false	0.12313282823111685	0.7800653594767809	0.0	heterocyclic compound binding
GO:0043951	16515	83	3	1	661	1	3	false	0.12556732223902908	0.7800653594767809	7.153912483722205E-108	negative regulation of cAMP-mediated signaling
GO:0097159	16515	3307	3	2	9221	2	1	false	0.12859618982611656	0.7800653594767809	0.0	organic cyclic compound binding
GO:0001217	16515	226	3	1	1641	1	2	false	0.13772090188904335	0.7800653594767809	7.939988714179911E-285	DNA-binding transcription repressor activity
GO:0036477	16515	797	3	1	10934	2	1	false	0.1404767462114927	0.7800653594767809	0.0	somatodendritic compartment
GO:0019693	16515	483	3	1	3417	1	3	false	0.14135206321342092	0.7800653594767809	0.0	ribose phosphate metabolic process
GO:0050896	16515	7281	3	3	13878	3	1	false	0.14438010959247394	0.7800653594767809	0.0	response to stimulus
GO:0046069	16515	5	3	1	34	1	3	false	0.1470588235294111	0.7800653594767809	3.593812891725586E-6	cGMP catabolic process
GO:0007186	16515	729	3	1	4610	1	1	false	0.1581344902385934	0.7800653594767809	0.0	G protein-coupled receptor signaling pathway
GO:0044270	16515	526	3	1	6074	2	2	false	0.1657109383851634	0.7800653594767809	0.0	cellular nitrogen compound catabolic process
GO:0097367	16515	811	3	1	9221	2	1	false	0.16817607926546949	0.7800653594767809	0.0	carbohydrate derivative binding
GO:0046700	16515	523	3	1	5652	2	2	false	0.17651962218898268	0.7800653594767809	0.0	heterocycle catabolic process
GO:0009214	16515	13	3	1	73	1	2	false	0.17808219178082282	0.7800653594767809	1.1591414198066305E-14	cyclic nucleotide catabolic process
GO:1901565	16515	1167	3	1	6503	1	2	false	0.17945563586046986	0.7800653594767809	0.0	organonitrogen compound catabolic process
GO:0019439	16515	540	3	1	5673	2	2	false	0.1813299431118984	0.7800653594767809	0.0	aromatic compound catabolic process
GO:1901361	16515	560	3	1	5697	2	2	false	0.18694789096438574	0.7800653594767809	0.0	organic cyclic compound catabolic process
GO:0004112	16515	35	3	1	187	1	1	false	0.18716577540106422	0.7800653594767809	9.449960973667271E-39	cyclic-nucleotide phosphodiesterase activity
GO:1902532	16515	532	3	1	2835	1	3	false	0.1876543209874952	0.7800653594767809	0.0	negative regulation of intracellular signal transduction
GO:0005654	16515	1101	3	1	10934	2	2	false	0.19125894286302064	0.7800653594767809	0.0	nucleoplasm
GO:0006753	16515	587	3	1	3053	1	3	false	0.19226989846037554	0.7800653594767809	0.0	nucleoside phosphate metabolic process
GO:0044283	16515	568	3	1	5316	2	2	false	0.20229612656970722	0.7800653594767809	0.0	small molecule biosynthetic process
GO:0019932	16515	499	3	1	2462	1	1	false	0.20268074736002442	0.7800653594767809	0.0	second-messenger-mediated signaling
GO:0034655	16515	492	3	1	4444	2	5	false	0.20918736032908547	0.7800653594767809	0.0	nucleobase-containing compound catabolic process
GO:0019637	16515	1008	3	1	9042	2	2	false	0.2105427409589707	0.7800653594767809	0.0	organophosphate metabolic process
GO:0001227	16515	226	3	1	1066	1	3	false	0.21200750469040508	0.7800653594767809	2.282978417684042E-238	DNA-binding transcription repressor activity, RNA polymerase II-specific
GO:0000785	16515	1237	3	1	10934	2	2	false	0.21347671437339977	0.7800653594767809	0.0	chromatin
GO:1901135	16515	1073	3	1	8995	2	1	false	0.22435892348900835	0.7800653594767809	0.0	carbohydrate derivative metabolic process
GO:0032559	16515	114	3	1	503	1	2	false	0.2266401590457724	0.7800653594767809	2.890168774719114E-116	adenyl ribonucleotide binding
GO:0036094	16515	1120	3	1	9221	2	1	false	0.2281823462022756	0.7800653594767809	0.0	small molecule binding
GO:0055086	16515	656	3	1	5306	2	2	false	0.23200239587821517	0.7800653594767809	0.0	nucleobase-containing small molecule metabolic process
GO:0009968	16515	1148	3	1	4789	1	5	false	0.23971601587033317	0.7800653594767809	0.0	negative regulation of signal transduction
GO:0048545	16515	358	3	1	1482	1	3	false	0.24156545209177674	0.7800653594767809	0.0	response to steroid hormone
GO:0006139	16515	4384	3	2	8848	2	5	false	0.24547138607482588	0.7800653594767809	0.0	nucleobase-containing compound metabolic process
GO:0140110	16515	1582	3	1	11969	2	1	false	0.24688898024482392	0.7800653594767809	0.0	transcription regulator activity
GO:0030554	16515	126	3	1	509	1	1	false	0.24754420432214264	0.7800653594767809	4.7895446973298974E-123	adenyl nucleotide binding
GO:0051253	16515	1028	3	1	4032	1	4	false	0.25496031746060777	0.7800653594767809	0.0	negative regulation of RNA metabolic process
GO:0009058	16515	4757	3	2	9406	2	1	false	0.2557473975415584	0.7800653594767809	0.0	biosynthetic process
GO:0008285	16515	631	3	1	4571	2	3	false	0.25705822119839133	0.7800653594767809	0.0	negative regulation of cell population proliferation
GO:0046483	16515	4528	3	2	8863	2	1	false	0.2609783119283883	0.7800653594767809	0.0	heterocycle metabolic process
GO:0010558	16515	1157	3	1	4394	1	4	false	0.2633136094670124	0.7800653594767809	0.0	negative regulation of macromolecule biosynthetic process
GO:0048519	16515	4686	3	2	13878	3	2	false	0.2650266090557969	0.7800653594767809	0.0	negative regulation of biological process
GO:0006725	16515	4570	3	2	8863	2	1	false	0.2658427758868606	0.7800653594767809	0.0	cellular aromatic compound metabolic process
GO:0044249	16515	4600	3	2	8896	2	2	false	0.26735020078451593	0.7800653594767809	0.0	cellular biosynthetic process
GO:1901576	16515	4681	3	2	9027	2	2	false	0.2688720896889488	0.7800653594767809	0.0	organic substance biosynthetic process
GO:0006198	16515	8	3	1	29	1	3	false	0.2758620689655172	0.7800653594767809	2.329837412296166E-7	cAMP catabolic process
GO:1901360	16515	4777	3	2	8995	2	1	false	0.28201064930711245	0.7800653594767809	0.0	organic cyclic compound metabolic process
GO:0000981	16515	603	3	1	2123	1	4	false	0.28403203014610584	0.7800653594767809	0.0	DNA-binding transcription factor activity, RNA polymerase II-specific
GO:0018130	16515	3081	3	2	5741	2	2	false	0.2879671681239359	0.7800653594767809	0.0	heterocycle biosynthetic process
GO:0019438	16515	3096	3	2	5759	2	2	false	0.2889634183881696	0.7800653594767809	0.0	aromatic compound biosynthetic process
GO:0010605	16515	2252	3	1	7683	1	3	false	0.2931146687498786	0.7800653594767809	0.0	negative regulation of macromolecule metabolic process
GO:0055085	16515	1399	3	1	4702	1	1	false	0.29753296469712665	0.7800653594767809	0.0	transmembrane transport
GO:0016788	16515	1001	3	1	3358	1	1	false	0.29809410363316363	0.7800653594767809	0.0	hydrolase activity, acting on ester bonds
GO:0042127	16515	1354	3	1	8277	2	2	false	0.30042788622513894	0.7800653594767809	0.0	regulation of cell population proliferation
GO:1901362	16515	3230	3	2	5889	2	2	false	0.3007884887628265	0.7800653594767809	0.0	organic cyclic compound biosynthetic process
GO:0034641	16515	5039	3	2	9147	2	2	false	0.30345384546731813	0.7800653594767809	0.0	cellular nitrogen compound metabolic process
GO:2000113	16515	1054	3	1	3468	1	4	false	0.30392156862731723	0.7800653594767809	0.0	negative regulation of cellular macromolecule biosynthetic process
GO:0008283	16515	1612	3	1	13878	3	1	false	0.309575980064994	0.7858467186265232	0.0	cell population proliferation
GO:0010629	16515	1372	3	1	4323	1	3	false	0.3173721952349749	0.7968801858617304	0.0	negative regulation of gene expression
GO:0008081	16515	187	3	1	571	1	1	false	0.32749562171635466	0.7998494542730731	4.240679668272437E-156	phosphoric diester hydrolase activity
GO:0023057	16515	1267	3	1	7020	2	3	false	0.32841514018124085	0.7998494542730731	0.0	negative regulation of signaling
GO:0045892	16515	874	3	1	2657	1	5	false	0.32894241625948895	0.7998494542730731	0.0	negative regulation of transcription, DNA-templated
GO:0010648	16515	1264	3	1	6700	2	3	false	0.34174492517151556	0.8223237261939592	0.0	negative regulation of cell communication
GO:0044281	16515	1811	3	1	9406	2	1	false	0.34801951495834704	0.8287887418080223	0.0	small molecule metabolic process
GO:0005694	16515	1624	3	1	4526	1	1	false	0.3588157313308635	0.8293048782172312	0.0	chromosome
GO:1902679	16515	954	3	1	2613	1	5	false	0.3650975889776049	0.8293048782172312	0.0	negative regulation of RNA biosynthetic process
GO:0019899	16515	2163	3	1	5904	1	1	false	0.3663617886166677	0.8293048782172312	0.0	enzyme binding
GO:1901265	16515	685	3	1	3307	2	2	false	0.371416952545361	0.8293048782172312	0.0	nucleoside phosphate binding
GO:0034654	16515	3033	3	2	4963	2	5	false	0.3734225773736057	0.8293048782172312	0.0	nucleobase-containing compound biosynthetic process
GO:1901575	16515	1956	3	1	9133	2	2	false	0.3824871266493513	0.8293048782172312	0.0	organic substance catabolic process
GO:0035556	16515	2462	3	1	11378	2	2	false	0.38595850583595853	0.8293048782172312	0.0	intracellular signal transduction
GO:0045934	16515	1121	3	1	5079	2	4	false	0.3927452357500331	0.8293048782172312	0.0	negative regulation of nucleobase-containing compound metabolic process
GO:0009890	16515	1224	3	1	5516	2	3	false	0.3945915845570433	0.8293048782172312	0.0	negative regulation of biosynthetic process
GO:0031324	16515	2129	3	1	9593	2	4	false	0.3946292155779225	0.8293048782172312	0.0	negative regulation of cellular metabolic process
GO:0050794	16515	8239	3	2	12995	2	2	false	0.401954730578933	0.8293048782172312	0.0	regulation of cellular process
GO:0044271	16515	3707	3	2	5830	2	2	false	0.4042642998397553	0.8293048782172312	0.0	cellular nitrogen compound biosynthetic process
GO:1903507	16515	954	3	1	2359	1	3	false	0.4044086477324244	0.8293048782172312	0.0	negative regulation of nucleic acid-templated transcription
GO:0031327	16515	1201	3	1	5235	2	4	false	0.40623620665384347	0.8293048782172312	0.0	negative regulation of cellular biosynthetic process
GO:0044248	16515	2055	3	1	8923	2	2	false	0.40758748859335947	0.8293048782172312	0.0	cellular catabolic process
GO:0071345	16515	1013	3	1	2479	1	2	false	0.4086325131104273	0.8293048782172312	0.0	cellular response to cytokine stimulus
GO:0042493	16515	892	3	1	3829	2	1	false	0.411694779404208	0.8293048782172312	0.0	response to drug
GO:0051172	16515	1965	3	1	8407	2	3	false	0.4128574069046822	0.8293048782172312	0.0	negative regulation of nitrogen compound metabolic process
GO:0043233	16515	3948	3	1	9283	1	2	false	0.42529354734620334	0.8302211767400288	0.0	organelle lumen
GO:0009892	16515	2467	3	1	10162	2	3	false	0.42661653576613967	0.8302211767400288	0.0	negative regulation of metabolic process
GO:0000228	16515	1287	3	1	3007	1	2	false	0.4280013302296901	0.8302211767400288	0.0	nuclear chromosome
GO:0048585	16515	1457	3	1	8481	3	3	false	0.43195800278670854	0.8302211767400288	0.0	negative regulation of response to stimulus
GO:0051716	16515	5952	3	2	13037	3	2	false	0.4349792601163406	0.8302211767400288	0.0	cellular response to stimulus
GO:0009056	16515	2357	3	1	9406	2	1	false	0.43839672506740646	0.8302211767400288	0.0	catabolic process
GO:0070013	16515	3948	3	1	9004	1	2	false	0.4384717903129156	0.8302211767400288	0.0	intracellular organelle lumen
GO:0051252	16515	2375	3	1	5290	1	3	false	0.44896030245695573	0.8431693485167218	0.0	regulation of RNA metabolic process
GO:0005634	16515	3375	3	1	7335	1	1	false	0.46012269938630634	0.8506981983204953	0.0	nucleus
GO:0044237	16515	8863	3	2	13059	2	2	false	0.4606020948724073	0.8506981983204953	0.0	cellular metabolic process
GO:0010467	16515	3646	3	1	7606	1	1	false	0.47935840126125334	0.8506981983204953	0.0	gene expression
GO:0010468	16515	2644	3	1	5456	1	2	false	0.48460410557359895	0.8506981983204953	0.0	regulation of gene expression
GO:0010556	16515	2677	3	1	5514	1	3	false	0.48549147624212136	0.8506981983204953	0.0	regulation of macromolecule biosynthetic process
GO:0033993	16515	838	3	1	2958	2	1	false	0.4864090960744476	0.8506981983204953	0.0	response to lipid
GO:0043228	16515	4536	3	1	9283	1	1	false	0.48863513950224124	0.8506981983204953	0.0	non-membrane-bounded organelle
GO:0006351	16515	2161	3	1	4421	1	3	false	0.4888034381364633	0.8506981983204953	0.0	transcription, DNA-templated
GO:0043168	16515	1438	3	1	2941	1	1	false	0.4889493369593451	0.8506981983204953	0.0	anion binding
GO:0014070	16515	845	3	1	2958	2	1	false	0.4897959323663458	0.8506981983204953	0.0	response to organic cyclic compound
GO:0043232	16515	4526	3	1	9010	1	2	false	0.5023307436177219	0.8597349905315217	0.0	intracellular non-membrane-bounded organelle
GO:0009719	16515	1513	3	1	7281	3	1	false	0.5028863236150304	0.8597349905315217	0.0	response to endogenous stimulus
GO:0000122	16515	807	3	1	1574	1	3	false	0.5127064803044966	0.8597349905315217	0.0	negative regulation of transcription by RNA polymerase II
GO:0019935	16515	257	3	1	499	1	1	false	0.5150300601201637	0.8597349905315217	2.1433384155952373E-149	cyclic-nucleotide-mediated signaling
GO:0032553	16515	508	3	1	984	1	2	false	0.5162601626016138	0.8597349905315217	4.045169191954127E-295	ribonucleotide binding
GO:0009725	16515	915	3	1	2964	2	2	false	0.5221824909370321	0.8597349905315217	0.0	response to hormone
GO:1902531	16515	1775	3	1	3387	1	2	false	0.5240625922641011	0.8597349905315217	0.0	regulation of intracellular signal transduction
GO:0016787	16515	3358	3	1	6357	1	1	false	0.5282365895857171	0.8597349905315217	0.0	hydrolase activity
GO:0003700	16515	1187	3	1	2246	1	3	false	0.5284951024046584	0.8597349905315217	0.0	DNA-binding transcription factor activity
GO:0043167	16515	2941	3	1	9221	2	1	false	0.5361888512103605	0.8598459391022472	0.0	ion binding
GO:0042221	16515	3829	3	2	7281	3	1	false	0.5388045674707822	0.8598459391022472	0.0	response to chemical
GO:0009966	16515	2880	3	1	5336	1	4	false	0.539730134934311	0.8598459391022472	0.0	regulation of signal transduction
GO:0001012	16515	829	3	1	1506	1	1	false	0.5504648074372095	0.8709408939588725	0.0	RNA polymerase II regulatory region DNA binding
GO:0043025	16515	472	3	1	843	1	2	false	0.5599051008303412	0.8784331868540591	2.652551411051871E-250	neuronal cell body
GO:0006793	16515	3009	3	1	8863	2	1	false	0.563766767598372	0.8784331868540591	0.0	phosphorus metabolic process
GO:0042578	16515	571	3	1	1001	1	1	false	0.5704295704295185	0.8784331868540591	3.8920527776558893E-296	phosphoric ester hydrolase activity
GO:0000977	16515	822	3	1	1421	1	2	false	0.5784658691056865	0.8784331868540591	0.0	RNA polymerase II regulatory region sequence-specific DNA binding
GO:0060255	16515	4602	3	1	7947	1	2	false	0.5790864477184862	0.8784331868540591	0.0	regulation of macromolecule metabolic process
GO:0006355	16515	1873	3	1	3216	1	4	false	0.5824004975125974	0.8784331868540591	0.0	regulation of transcription, DNA-templated
GO:0007165	16515	4610	3	1	12851	2	5	false	0.5887867740014167	0.8784331868540591	0.0	signal transduction
GO:0031974	16515	3948	3	1	10934	2	1	false	0.5917966410028784	0.8784331868540591	0.0	membrane-enclosed lumen
GO:0005488	16515	9221	3	2	11969	2	1	false	0.5935119881858022	0.8784331868540591	0.0	binding
GO:0010033	16515	2958	3	2	3829	2	1	false	0.5967496854130652	0.8784331868540591	0.0	response to organic substance
GO:0023051	16515	3308	3	1	9004	2	2	false	0.5998332753785816	0.8784331868540591	0.0	regulation of signaling
GO:0034097	16515	1093	3	1	2958	2	1	false	0.6025566361019296	0.8784331868540591	0.0	response to cytokine
GO:0000166	16515	685	3	1	1120	1	2	false	0.61160714285689	0.8784331868540591	4.9E-324	nucleotide binding
GO:0001067	16515	1507	3	1	2455	1	1	false	0.6138492871691265	0.8784331868540591	0.0	regulatory region nucleic acid binding
GO:0031981	16515	2789	3	1	4497	1	2	false	0.6201912386041649	0.8784331868540591	0.0	nuclear lumen
GO:0006357	16515	1292	3	1	2065	1	2	false	0.6256658595646695	0.8784331868540591	0.0	regulation of transcription by RNA polymerase II
GO:1901700	16515	1487	3	1	3829	2	1	false	0.6259488373502444	0.8784331868540591	0.0	response to oxygen-containing compound
GO:0010646	16515	3269	3	1	8383	2	2	false	0.6278745320764318	0.8784331868540591	0.0	regulation of cell communication
GO:0032991	16515	4639	3	1	11845	2	1	false	0.6299207126241301	0.8784331868540591	0.0	protein-containing complex
GO:2000112	16515	2359	3	1	3737	1	3	false	0.6312550173929603	0.8784331868540591	0.0	regulation of cellular macromolecule biosynthetic process
GO:0007154	16515	5113	3	1	12841	2	1	false	0.637828596625818	0.8800000000000017	0.0	cell communication
GO:0047555	16515	16	3	1	25	1	1	false	0.6400000000000012	0.8800000000000017	4.894822501499034E-7	3',5'-cyclic-GMP phosphodiesterase activity
GO:0019219	16515	2640	3	1	6350	2	4	false	0.6586878955450326	0.9003367092952813	0.0	regulation of nucleobase-containing compound metabolic process
GO:0031323	16515	4758	3	1	11275	2	3	false	0.6659325087964487	0.9017968918698422	0.0	regulation of cellular metabolic process
GO:2001141	16515	2128	3	1	3182	1	4	false	0.6687617850414639	0.9017968918698422	0.0	regulation of RNA biosynthetic process
GO:0019222	16515	5105	3	1	11880	2	2	false	0.6747942851431983	0.9017968918698422	0.0	regulation of metabolic process
GO:0009889	16515	2875	3	1	6647	2	2	false	0.6780101359163686	0.9017968918698422	0.0	regulation of biosynthetic process
GO:0009059	16515	3643	3	1	8388	2	2	false	0.6800251587222857	0.9017968918698422	0.0	macromolecule biosynthetic process
GO:0031326	16515	2783	3	1	6367	2	3	false	0.6831794635377593	0.9017968918698422	0.0	regulation of cellular biosynthetic process
GO:0034645	16515	3359	3	1	7536	2	3	false	0.6928144244073409	0.909318932034635	0.0	cellular macromolecule biosynthetic process
GO:0006366	16515	1511	3	1	2161	1	1	false	0.6992133271631297	0.912532647314593	0.0	transcription by RNA polymerase II
GO:0050789	16515	8917	3	2	13878	3	2	false	0.708015106412641	0.9188285931534834	0.0	regulation of biological process
GO:0004114	16515	25	3	1	35	1	1	false	0.7142857142857149	0.9217877094972075	5.4472343944305865E-9	3',5'-cyclic-nucleotide phosphodiesterase activity
GO:0090304	16515	3833	3	1	8019	2	2	false	0.727536443673468	0.9236145181458971	0.0	nucleic acid metabolic process
GO:0017076	16515	509	3	1	685	1	1	false	0.7430656934307991	0.9236145181458971	8.692066618454418E-169	purine nucleotide binding
GO:0023052	16515	5095	3	1	13878	3	1	false	0.746549279549942	0.9236145181458971	0.0	signaling
GO:0008152	16515	9406	3	2	13878	3	1	false	0.7554272586716739	0.9236145181458971	0.0	metabolic process
GO:0000790	16515	1077	3	1	1422	1	2	false	0.7573839662451605	0.9236145181458971	0.0	nuclear chromatin
GO:0019001	16515	386	3	1	509	1	1	false	0.7583497053044234	0.9236145181458971	1.399494660464006E-121	guanyl nucleotide binding
GO:0032774	16515	2371	3	1	4657	2	3	false	0.759096438354022	0.9236145181458971	0.0	RNA biosynthetic process
GO:0051171	16515	4412	3	1	8635	2	2	false	0.7608530071714643	0.9236145181458971	0.0	regulation of nitrogen compound metabolic process
GO:0048583	16515	3777	3	1	9953	3	2	false	0.761120007490927	0.9236145181458971	0.0	regulation of response to stimulus
GO:0080090	16515	4581	3	1	8908	2	2	false	0.7640816350638184	0.9236145181458971	0.0	regulation of primary metabolic process
GO:0065007	16515	9584	3	2	13878	3	1	false	0.7720556775335542	0.9236145181458971	0.0	biological regulation
GO:0003677	16515	1911	3	1	2455	1	1	false	0.778411405295452	0.9236145181458971	0.0	DNA binding
GO:0003824	16515	6357	3	1	11969	2	1	false	0.7801742904959434	0.9236145181458971	0.0	catalytic activity
GO:0032561	16515	386	3	1	492	1	2	false	0.7845528455284145	0.9236145181458971	1.0416129082549764E-110	guanyl ribonucleotide binding
GO:0006807	16515	8339	3	2	9406	2	1	false	0.7859810771650153	0.9236145181458971	0.0	nitrogen compound metabolic process
GO:0043565	16515	1505	3	1	1911	1	1	false	0.7875457875451017	0.9236145181458971	0.0	sequence-specific DNA binding
GO:0044212	16515	1506	3	1	1912	1	2	false	0.7876569037650526	0.9236145181458971	0.0	transcription regulatory region DNA binding
GO:0005622	16515	10525	3	2	11845	2	1	false	0.7895315334192725	0.9236145181458971	0.0	intracellular
GO:0003690	16515	1527	3	1	1911	1	1	false	0.7990580847709637	0.9236145181458971	0.0	double-stranded DNA binding
GO:0006163	16515	482	3	1	603	1	2	false	0.7993366500830937	0.9236145181458971	1.2779817982468668E-130	purine nucleotide metabolic process
GO:0051179	16515	5875	3	1	13878	3	1	false	0.808261700330652	0.9236145181458971	0.0	localization
GO:0043227	16515	7507	3	1	9283	1	1	false	0.808682537973074	0.9236145181458971	0.0	membrane-bounded organelle
GO:0043231	16515	7335	3	1	9029	1	2	false	0.812382323626683	0.9236145181458971	0.0	intracellular membrane-bounded organelle
GO:0009259	16515	473	3	1	582	1	2	false	0.8127147766323559	0.9236145181458971	2.9974324036834596E-121	ribonucleotide metabolic process
GO:0051234	16515	4792	3	1	5875	1	1	false	0.8156595744665065	0.9236145181458971	0.0	establishment of localization
GO:0070887	16515	2939	3	1	6418	3	2	false	0.8407818440019531	0.9468286048884339	0.0	cellular response to chemical stimulus
GO:0019933	16515	217	3	1	257	1	1	false	0.8443579766537549	0.9468286048884339	8.04754023007651E-48	cAMP-mediated signaling
GO:0110165	16515	10934	3	2	11845	2	1	false	0.8520889902826382	0.9468739877249902	0.0	cellular anatomical entity
GO:0044238	16515	8708	3	2	9406	2	1	false	0.8570836107254336	0.9468739877249902	0.0	primary metabolic process
GO:0016070	16515	3298	3	1	3833	1	1	false	0.8604226454472057	0.9468739877249902	0.0	RNA metabolic process
GO:0008150	16515	13878	3	3	14589	3	1	false	0.8607945342954457	0.9468739877249902	0.0	biological_process
GO:0005515	16515	5904	3	1	9221	2	1	false	0.870624795196218	0.9531484724660018	0.0	protein binding
GO:1901564	16515	6170	3	1	9003	2	2	false	0.9010049305309522	0.9707623318386864	0.0	organonitrogen compound metabolic process
GO:1903506	16515	2128	3	1	2359	1	2	false	0.9020771513364592	0.9707623318386864	0.0	regulation of nucleic acid-templated transcription
GO:0005575	16515	11845	3	2	14589	3	1	false	0.9071973142816022	0.9707623318386864	0.0	cellular_component
GO:0071704	16515	8995	3	2	9406	2	1	false	0.9145138279251911	0.9707623318386864	0.0	organic substance metabolic process
GO:0003674	16515	11969	3	2	14589	3	1	false	0.9148485249957446	0.9707623318386864	0.0	molecular_function
GO:0000976	16515	1415	3	1	1543	1	2	false	0.9170447180812652	0.9707623318386864	6.742013886341853E-191	transcription regulatory region sequence-specific DNA binding
GO:0071310	16515	2428	3	1	3396	2	2	false	0.9188115273805226	0.9707623318386864	0.0	cellular response to organic substance
GO:0044260	16515	6589	3	1	9167	2	2	false	0.9209339127697014	0.9707623318386864	0.0	cellular macromolecule metabolic process
GO:0009150	16515	460	3	1	495	1	2	false	0.9292929292930806	0.9707623318386864	1.728424826458533E-54	purine ribonucleotide metabolic process
GO:1990837	16515	1457	3	1	1567	1	2	false	0.9298021697513784	0.9707623318386864	2.7858462114274706E-172	sequence-specific double-stranded DNA binding
GO:0003676	16515	2455	3	1	3307	2	2	false	0.9336818945910655	0.9707623318386864	0.0	nucleic acid binding
GO:0032555	16515	492	3	1	525	1	2	false	0.9371428571429744	0.9707623318386864	4.163968031458112E-53	purine ribonucleotide binding
GO:0043229	16515	9004	3	1	10673	2	2	false	0.9755589388768211	0.9932675211830514	0.0	intracellular organelle
GO:0043170	16515	7606	3	1	8995	2	1	false	0.9761692527317063	0.9932675211830514	0.0	macromolecule metabolic process
GO:0043226	16515	9283	3	1	10934	2	1	false	0.9772116647640889	0.9932675211830514	0.0	organelle
GO:0006810	16515	4702	3	1	4792	1	1	false	0.9812186978288634	0.9932675211830514	1.9528703698435357E-193	transport
GO:0009987	16515	12841	3	2	13878	3	1	false	0.9840967430661428	0.9932675211830514	0.0	cellular process
GO:0009117	16515	578	3	1	587	1	1	false	0.9846678023849298	0.9932675211830514	4.66427742017905E-20	nucleotide metabolic process
GO:0006796	16515	2991	3	1	3009	1	1	false	0.9940179461596822	0.9949388443690911	1.6476590431454356E-47	phosphate-containing compound metabolic process
GO:0097659	16515	2359	3	1	2371	1	1	false	0.9949388443690911	0.9949388443690911	1.5605119001577283E-32	nucleic acid-templated transcription
GO:0000000	16515	14589	3	3	0	0	0	true	1.0	1.0	1.0	Gene Ontology
