## Supplementary File S4 for "PIGNON: A protein-protein interaction-guided functional enrichment analysis for quantitative proteomics": table-mcl2_cluster1020-Parent-Child-Union-Benjamini-Hochberg.txt

ID	Pop.total	Pop.term	Study.total	Study.term	Pop.family	Study.family	nparents	is.trivial	p	p.adjusted	p.min	name
GO:0035502	16515	4	3	1	940	1	3	false	0.004255319148934371	0.5677858528733457	3.0936798352560467E-11	metanephric part of ureteric bud development
GO:0042036	16515	24	3	1	2080	1	6	false	0.011538461538455455	0.5677858528733457	1.6482816686920591E-56	negative regulation of cytokine biosynthetic process
GO:0042226	16515	22	3	1	1796	1	3	false	0.012249443207131396	0.5677858528733457	3.2516972834224886E-51	interleukin-6 biosynthetic process
GO:0000785	16515	1237	3	2	10934	2	2	false	0.012789976682768872	0.5677858528733457	0.0	chromatin
GO:0042107	16515	103	3	1	5250	1	1	false	0.019619047619085832	0.5677858528733457	1.8061455012996403E-219	cytokine metabolic process
GO:0002921	16515	7	3	1	333	1	3	false	0.02102102102102289	0.5677858528733457	1.182738655910536E-14	negative regulation of humoral immune response
GO:0060428	16515	33	3	1	1172	1	2	false	0.02815699658702131	0.5677858528733457	7.2704848757157135E-65	lung epithelium development
GO:0010628	16515	801	3	2	4743	2	3	false	0.02849100892569327	0.5677858528733457	0.0	positive regulation of gene expression
GO:0007163	16515	209	3	1	12841	2	1	false	0.0322883210198739	0.5677858528733457	0.0	establishment or maintenance of cell polarity
GO:0050866	16515	162	3	1	4778	1	3	false	0.033905399748957815	0.5677858528733457	1.7818206468401713E-306	negative regulation of cell activation
GO:0002455	16515	11	3	1	286	1	2	false	0.03846153846153882	0.5677858528733457	4.631148845074478E-20	humoral immune response mediated by circulating immunoglobulin
GO:0045935	16515	1094	3	2	5450	2	4	false	0.040264672753514454	0.5677858528733457	0.0	positive regulation of nucleobase-containing compound metabolic process
GO:0051254	16515	913	3	2	4433	2	4	false	0.04238070070110993	0.5677858528733457	0.0	positive regulation of RNA metabolic process
GO:0050777	16515	120	3	1	2807	1	4	false	0.04275026718909371	0.5677858528733457	1.4355301535750663E-214	negative regulation of immune response
GO:0042035	16515	97	3	1	4427	2	5	false	0.04334675145351614	0.5677858528733457	5.897037765553686E-202	regulation of cytokine biosynthetic process
GO:0060541	16515	185	3	1	4127	1	1	false	0.04482675066628516	0.5677858528733457	0.0	respiratory system development
GO:0031328	16515	1186	3	2	5530	2	4	false	0.04596542903633523	0.5677858528733457	0.0	positive regulation of cellular biosynthetic process
GO:0009891	16515	1233	3	2	5739	2	3	false	0.04612931608274215	0.5677858528733457	0.0	positive regulation of biosynthetic process
GO:0140110	16515	1582	3	2	11969	3	1	false	0.04777113395850907	0.5677858528733457	0.0	transcription regulator activity
GO:0030323	16515	164	3	1	3343	1	2	false	0.04905773257551937	0.5677858528733457	2.1080579342214123E-283	respiratory tube development
GO:0007162	16515	242	3	1	4783	1	3	false	0.05059586033857841	0.5677858528733457	0.0	negative regulation of cell adhesion
GO:0042089	16515	102	3	1	3945	2	3	false	0.05104890520513291	0.5677858528733457	5.72950385653387E-205	cytokine biosynthetic process
GO:0030324	16515	162	3	1	3125	1	3	false	0.05184000000000846	0.5677858528733457	5.8682719617482985E-276	lung development
GO:0045893	16515	564	3	2	2440	2	4	false	0.053356320448440867	0.5677858528733457	0.0	positive regulation of transcription, DNA-templated
GO:0002704	16515	40	3	1	736	1	3	false	0.05434782608693369	0.5677858528733457	5.072853255659136E-67	negative regulation of leukocyte mediated immunity
GO:0010557	16515	1109	3	2	4648	2	4	false	0.056889552121242803	0.5677858528733457	0.0	positive regulation of macromolecule biosynthetic process
GO:0043433	16515	151	3	1	5068	2	4	false	0.05870755709307176	0.5677858528733457	3.060363610307282E-294	negative regulation of DNA-binding transcription factor activity
GO:0044458	16515	20	3	1	338	1	1	false	0.05917159763313012	0.5677858528733457	1.1396084485411959E-32	motile cilium assembly
GO:0002683	16515	351	3	1	5907	1	3	false	0.0594210259015311	0.5677858528733457	0.0	negative regulation of immune system process
GO:0007389	16515	379	3	1	6028	1	2	false	0.06287325812887976	0.5677858528733457	0.0	pattern specification process
GO:0006903	16515	418	3	1	12903	2	3	false	0.06374409064127819	0.5677858528733457	0.0	vesicle targeting
GO:0072001	16515	266	3	1	4127	1	2	false	0.06445359825530372	0.5677858528733457	0.0	renal system development
GO:1903707	16515	115	3	1	1782	1	5	false	0.06453423120086722	0.5677858528733457	1.7564856167577327E-184	negative regulation of hemopoiesis
GO:0044782	16515	353	3	1	5329	1	2	false	0.0662413210733759	0.5677858528733457	0.0	cilium organization
GO:0045409	16515	5	3	1	73	1	4	false	0.06849315068493189	0.5677858528733457	6.657641567757416E-8	negative regulation of interleukin-6 biosynthetic process
GO:0016853	16515	232	3	1	6357	2	1	false	0.07166403679979413	0.5677858528733457	0.0	isomerase activity
GO:0031325	16515	2641	3	2	9799	2	4	false	0.07261948008587364	0.5677858528733457	0.0	positive regulation of cellular metabolic process
GO:0009893	16515	2828	3	2	10458	2	3	false	0.0731054017478471	0.5677858528733457	0.0	positive regulation of metabolic process
GO:0001655	16515	304	3	1	4127	1	1	false	0.07366125514893294	0.5677858528733457	0.0	urogenital system development
GO:0060972	16515	22	3	1	296	1	1	false	0.07432432432431776	0.5677858528733457	1.071006672680729E-33	left/right pattern formation
GO:0002698	16515	97	3	1	1273	1	3	false	0.07619795758049759	0.5677858528733457	2.785809713506617E-148	negative regulation of immune effector process
GO:0060993	16515	83	3	1	1055	1	2	false	0.0786729857820133	0.5677858528733457	1.2735649868107214E-125	kidney morphogenesis
GO:0033085	16515	7	3	1	88	1	3	false	0.07954545454545227	0.5677858528733457	1.5752155990974982E-10	negative regulation of T cell differentiation in thymus
GO:0000981	16515	603	3	2	2123	2	4	false	0.08057836104987388	0.5677858528733457	0.0	DNA-binding transcription factor activity, RNA polymerase II-specific
GO:0001822	16515	257	3	1	3125	1	2	false	0.08224000000000815	0.5677858528733457	0.0	kidney development
GO:0051173	16515	2492	3	2	8444	2	3	false	0.08707164543541193	0.5677858528733457	0.0	positive regulation of nitrogen compound metabolic process
GO:0002920	16515	82	3	1	919	1	2	false	0.08922742110987927	0.5677858528733457	2.0097235322283468E-119	regulation of humoral immune response
GO:1902680	16515	819	3	2	2724	2	5	false	0.09031969468743903	0.5677858528733457	0.0	positive regulation of RNA biosynthetic process
GO:0001216	16515	400	3	2	1325	2	2	false	0.0909764578464431	0.5677858528733457	0.0	DNA-binding transcription activator activity
GO:1902106	16515	84	3	1	918	1	4	false	0.0915032679738808	0.5677858528733457	2.203895492595193E-121	negative regulation of leukocyte differentiation
GO:0002820	16515	38	3	1	413	1	3	false	0.09200968523002506	0.5677858528733457	1.1888151576489705E-54	negative regulation of adaptive immune response
GO:0099111	16515	440	3	1	4764	1	2	false	0.09235936188093026	0.5677858528733457	0.0	microtubule-based transport
GO:0070664	16515	74	3	1	796	1	3	false	0.09296482412060346	0.5677858528733457	2.3616393284216754E-106	negative regulation of leukocyte proliferation
GO:0009982	16515	12	3	1	129	1	1	false	0.09302325581395454	0.5677858528733457	3.822705071460984E-17	pseudouridine synthase activity
GO:0050869	16515	31	3	1	331	1	3	false	0.09365558912385667	0.5677858528733457	2.692273104807166E-44	negative regulation of B cell activation
GO:0002923	16515	11	3	1	116	1	3	false	0.09482758620689734	0.5677858528733457	1.272163733426113E-15	regulation of humoral immune response mediated by circulating immunoglobulin
GO:0072164	16515	92	3	1	939	1	2	false	0.09797657081999016	0.5677858528733457	4.090042797844016E-130	mesonephric tubule development
GO:0002713	16515	10	3	1	102	1	4	false	0.0980392156862744	0.5677858528733457	4.694645918415387E-14	negative regulation of B cell mediated immunity
GO:0045620	16515	41	3	1	406	1	4	false	0.10098522167487364	0.5677858528733457	3.0389391612110443E-57	negative regulation of lymphocyte differentiation
GO:0045944	16515	497	3	2	1554	2	3	false	0.10214464303337845	0.5677858528733457	0.0	positive regulation of transcription by RNA polymerase II
GO:0045596	16515	593	3	1	5689	1	4	false	0.10423624538581006	0.5677858528733457	0.0	negative regulation of cell differentiation
GO:0061339	16515	22	3	1	209	1	1	false	0.10526315789474286	0.5677858528733457	3.1983048141376326E-30	establishment or maintenance of monopolar cell polarity
GO:0072073	16515	126	3	1	1195	1	2	false	0.10543933054392832	0.5677858528733457	3.9316934228455044E-174	kidney epithelium development
GO:0030029	16515	719	3	1	12841	2	1	false	0.10885400177192539	0.5677858528733457	0.0	actin filament-based process
GO:0051093	16515	798	3	1	7314	1	3	false	0.10910582444627066	0.5677858528733457	0.0	negative regulation of developmental process
GO:0010604	16515	2560	3	2	7739	2	3	false	0.1093948001333253	0.5677858528733457	0.0	positive regulation of macromolecule metabolic process
GO:0002695	16515	142	3	1	1291	1	4	false	0.1099922540666037	0.5677858528733457	1.503378830864554E-193	negative regulation of leukocyte activation
GO:0001816	16515	686	3	1	6028	1	1	false	0.11380225613827476	0.5677858528733457	0.0	cytokine production
GO:0032504	16515	704	3	1	6150	1	2	false	0.11447154471559436	0.5677858528733457	0.0	multicellular organism reproduction
GO:0050865	16515	499	3	1	8443	2	2	false	0.11471794510376136	0.5677858528733457	0.0	regulation of cell activation
GO:0045408	16515	22	3	1	190	1	3	false	0.11578947368421436	0.5677858528733457	2.933074723871774E-29	regulation of interleukin-6 biosynthetic process
GO:1903508	16515	819	3	2	2359	2	3	false	0.12043853489497733	0.5677858528733457	0.0	positive regulation of nucleic acid-templated transcription
GO:1901363	16515	3236	3	2	9221	2	1	false	0.12313282823111685	0.5677858528733457	0.0	heterocyclic compound binding
GO:0050900	16515	399	3	1	3206	1	2	false	0.12445414847180404	0.5677858528733457	0.0	leukocyte migration
GO:0035082	16515	338	3	1	2681	1	3	false	0.12607236105934883	0.5677858528733457	0.0	axoneme assembly
GO:0051704	16515	905	3	1	13878	2	1	false	0.12617415293451653	0.5677858528733457	0.0	multi-organism process
GO:1905349	16515	338	3	1	2668	1	2	false	0.1266866566718933	0.5677858528733457	0.0	ciliary transition zone assembly
GO:0048522	16515	4621	3	2	12886	2	3	false	0.12858058406666767	0.5677858528733457	0.0	positive regulation of cellular process
GO:0097159	16515	3307	3	2	9221	2	1	false	0.12859618982611656	0.5677858528733457	0.0	organic cyclic compound binding
GO:0005694	16515	1624	3	2	4526	2	1	false	0.12869788551332995	0.5677858528733457	0.0	chromosome
GO:0033081	16515	20	3	1	155	1	2	false	0.12903225806451535	0.5677858528733457	1.3667699183871724E-25	regulation of T cell differentiation in thymus
GO:0045581	16515	35	3	1	271	1	4	false	0.1291512915129155	0.5677858528733457	7.195907145185538E-45	negative regulation of T cell differentiation
GO:0051241	16515	1010	3	1	7773	1	3	false	0.12993696127577806	0.5677858528733457	0.0	negative regulation of multicellular organismal process
GO:0032715	16515	40	3	1	307	1	3	false	0.1302931596091101	0.5677858528733457	3.8032420049141514E-51	negative regulation of interleukin-6 production
GO:0031974	16515	3948	3	2	10934	2	1	false	0.13035444734853274	0.5677858528733457	0.0	membrane-enclosed lumen
GO:0005929	16515	647	3	1	9587	2	3	false	0.13042648445339042	0.5677858528733457	0.0	cilium
GO:0030155	16515	631	3	1	9139	2	2	false	0.13332936265429116	0.5677858528733457	0.0	regulation of cell adhesion
GO:0007017	16515	896	3	1	12841	2	1	false	0.13468928987860412	0.5677858528733457	0.0	microtubule-based process
GO:0002521	16515	452	3	1	3353	1	2	false	0.13480465254984159	0.5677858528733457	0.0	leukocyte differentiation
GO:1902105	16515	240	3	1	1767	1	3	false	0.13582342954159576	0.5677858528733457	4.608668090897521E-304	regulation of leukocyte differentiation
GO:0006959	16515	229	3	1	1668	1	1	false	0.13729016786578718	0.5677858528733457	5.969036595313538E-289	humoral immune response
GO:0008285	16515	631	3	1	4571	1	3	false	0.1380441916424808	0.5677858528733457	0.0	negative regulation of cell population proliferation
GO:0030990	16515	647	3	1	4639	1	1	false	0.1394697133000342	0.5677858528733457	0.0	intraciliary transport particle
GO:0070925	16515	771	3	1	5515	1	2	false	0.13980054397089461	0.5677858528733457	0.0	organelle assembly
GO:0002890	16515	10	3	1	70	1	3	false	0.1428571428571431	0.5677858528733457	2.52076782329689E-12	negative regulation of immunoglobulin mediated immune response
GO:0051656	16515	691	3	1	4820	1	2	false	0.14336099585058182	0.5677858528733457	0.0	establishment of organelle localization
GO:0048518	16515	5275	3	2	13878	2	2	false	0.14445750776695987	0.5677858528733457	0.0	positive regulation of biological process
GO:0070663	16515	203	3	1	1400	1	2	false	0.1450000000000912	0.5677858528733457	6.920659138241519E-251	regulation of leukocyte proliferation
GO:0060322	16515	701	3	1	4812	1	1	false	0.14567747298423697	0.5677858528733457	0.0	head development
GO:1903706	16515	406	3	1	2745	1	3	false	0.14790528233154493	0.5677858528733457	0.0	regulation of hemopoiesis
GO:0051649	16515	801	3	1	5310	1	3	false	0.15084745762674312	0.5677858528733457	0.0	establishment of localization in cell
GO:0002819	16515	140	3	1	925	1	2	false	0.1513513513513032	0.5677858528733457	4.8560836184964214E-170	regulation of adaptive immune response
GO:0035326	16515	590	3	2	1506	2	1	false	0.15332247973783708	0.5677858528733457	0.0	cis-regulatory region binding
GO:0003006	16515	848	3	1	5486	1	2	false	0.15457528253737063	0.5677858528733457	0.0	developmental process involved in reproduction
GO:0007507	16515	522	3	1	3325	1	2	false	0.1569924812032556	0.5677858528733457	0.0	heart development
GO:0070661	16515	257	3	1	1612	1	1	false	0.15942928039710397	0.5677858528733457	2.6583123617360578E-306	leukocyte proliferation
GO:0002520	16515	859	3	1	5348	1	2	false	0.16062079281931146	0.5677858528733457	0.0	immune system development
GO:0061162	16515	21	3	1	130	1	2	false	0.16153846153845963	0.5677858528733457	1.1407112249907173E-24	establishment of monopolar cell polarity
GO:0051248	16515	992	3	1	6003	1	4	false	0.16525070797906805	0.5677858528733457	0.0	negative regulation of protein metabolic process
GO:0001818	16515	230	3	1	1391	1	3	false	0.1653486700214922	0.5677858528733457	4.369587958165681E-270	negative regulation of cytokine production
GO:0000987	16515	585	3	2	1418	2	2	false	0.17002885573431303	0.5677858528733457	0.0	cis-regulatory region sequence-specific DNA binding
GO:0048585	16515	1457	3	1	8481	1	3	false	0.17179577879898397	0.5677858528733457	0.0	negative regulation of response to stimulus
GO:0002823	16515	35	3	1	203	1	3	false	0.17241379310345356	0.5677858528733457	4.015567331300805E-40	negative regulation of adaptive immune response based on somatic recombination of immune receptors built from immunoglobulin superfamily domains
GO:0000003	16515	1253	3	1	13878	2	1	false	0.17242778495392852	0.5677858528733457	0.0	reproduction
GO:0022414	16515	1253	3	1	13878	2	2	false	0.17242778495392852	0.5677858528733457	0.0	reproductive process
GO:0019219	16515	2640	3	2	6350	2	4	false	0.17280816744640015	0.5677858528733457	0.0	regulation of nucleobase-containing compound metabolic process
GO:0022610	16515	1260	3	1	13878	2	1	false	0.173345270710722	0.5677858528733457	0.0	biological adhesion
GO:0002707	16515	35	3	1	197	1	3	false	0.17766497461927896	0.5677858528733457	1.2696657427234374E-39	negative regulation of lymphocyte mediated immunity
GO:0031323	16515	4758	3	2	11275	2	3	false	0.1780586220192628	0.5677858528733457	0.0	regulation of cellular metabolic process
GO:0030031	16515	584	3	1	3268	1	2	false	0.17870257037937518	0.5677858528733457	0.0	cell projection assembly
GO:0050776	16515	807	3	1	4478	1	3	false	0.18021438142022062	0.5677858528733457	0.0	regulation of immune response
GO:0043233	16515	3948	3	2	9283	2	2	false	0.18084826883901392	0.5677858528733457	0.0	organelle lumen
GO:0000228	16515	1287	3	2	3007	2	2	false	0.1831036961658823	0.5677858528733457	0.0	nuclear chromosome
GO:0099118	16515	358	3	1	1952	1	2	false	0.18340163934429038	0.5677858528733457	0.0	microtubule-based protein transport
GO:0019222	16515	5105	3	2	11880	2	2	false	0.1846333242934966	0.5677858528733457	0.0	regulation of metabolic process
GO:0022408	16515	152	3	1	816	1	3	false	0.1862745098039916	0.5677858528733457	1.1645535559502557E-169	negative regulation of cell-cell adhesion
GO:0009889	16515	2875	3	2	6647	2	2	false	0.18704176719366894	0.5677858528733457	0.0	regulation of biosynthetic process
GO:0001775	16515	1263	3	1	12841	2	1	false	0.18704649316095773	0.5677858528733457	0.0	cell activation
GO:0009059	16515	3643	3	2	8388	2	2	false	0.18859668200324106	0.5677858528733457	0.0	macromolecule biosynthetic process
GO:0031326	16515	2783	3	2	6367	2	3	false	0.191015604780105	0.5677858528733457	0.0	regulation of cellular biosynthetic process
GO:0070013	16515	3948	3	2	9004	2	2	false	0.19223016287603462	0.5677858528733457	0.0	intracellular organelle lumen
GO:0032635	16515	133	3	1	686	1	1	false	0.19387755102044454	0.5677858528733457	7.8600181687672175E-146	interleukin-6 production
GO:0035295	16515	939	3	1	4812	1	2	false	0.1951371571073339	0.5677858528733457	0.0	tube development
GO:0034645	16515	3359	3	2	7536	2	3	false	0.19863992803618946	0.5677858528733457	0.0	cellular macromolecule biosynthetic process
GO:0051345	16515	761	3	1	3821	1	3	false	0.1991625228993447	0.5677858528733457	0.0	positive regulation of hydrolase activity
GO:0002703	16515	172	3	1	856	1	2	false	0.20093457943930101	0.5677858528733457	9.12200387929859E-186	regulation of leukocyte mediated immunity
GO:0032675	16515	128	3	1	636	1	2	false	0.2012578616352034	0.5677858528733457	5.0946188885024237E-138	regulation of interleukin-6 production
GO:0051252	16515	2375	3	2	5290	2	3	false	0.20151857780950155	0.5677858528733457	0.0	regulation of RNA metabolic process
GO:0002697	16515	365	3	1	1809	1	2	false	0.2017689331123662	0.5677858528733457	0.0	regulation of immune effector process
GO:0051250	16515	129	3	1	634	1	3	false	0.20347003154577875	0.5677858528733457	2.0366202809304318E-138	negative regulation of lymphocyte activation
GO:0007420	16515	659	3	1	3235	1	3	false	0.20370942813013165	0.5677858528733457	0.0	brain development
GO:0050868	16515	97	3	1	459	1	4	false	0.2113289760348608	0.5710251571104064	3.456655277161005E-102	negative regulation of T cell activation
GO:0005634	16515	3375	3	2	7335	2	1	false	0.21167902750705916	0.5710251571104064	0.0	nucleus
GO:0002250	16515	354	3	1	1668	1	1	false	0.21223021582742702	0.5710251571104064	0.0	adaptive immune response
GO:0007417	16515	893	3	1	4127	1	2	false	0.21637993699987298	0.5710251571104064	0.0	central nervous system development
GO:0031503	16515	549	3	1	2531	1	1	false	0.21691031212953385	0.5710251571104064	0.0	protein-containing complex localization
GO:0008283	16515	1612	3	1	13878	2	1	false	0.21882552995766183	0.5710251571104064	0.0	cell population proliferation
GO:0006955	16515	1668	3	1	7504	1	2	false	0.2222814498935122	0.5710251571104064	0.0	immune response
GO:0040011	16515	1650	3	1	13878	2	1	false	0.22365837764041085	0.5710251571104064	0.0	locomotion
GO:0030030	16515	1456	3	1	6509	1	1	false	0.22369027500317964	0.5710251571104064	0.0	cell projection organization
GO:0001817	16515	632	3	1	2817	1	2	false	0.2243521476746345	0.5710251571104064	0.0	regulation of cytokine production
GO:0090630	16515	83	3	1	366	1	1	false	0.2267759562841554	0.5710251571104064	1.6151481310647138E-84	activation of GTPase activity
GO:0090304	16515	3833	3	2	8019	2	2	false	0.2284431048964872	0.5710251571104064	0.0	nucleic acid metabolic process
GO:0007018	16515	540	3	1	2358	1	2	false	0.2290076335878426	0.5710251571104064	0.0	microtubule-based movement
GO:0061245	16515	48	3	1	209	1	1	false	0.22966507177034837	0.5710251571104064	1.8699396249292114E-48	establishment or maintenance of bipolar cell polarity
GO:0010467	16515	3646	3	2	7606	2	1	false	0.22975165977491652	0.5710251571104064	0.0	gene expression
GO:0005623	16515	1465	3	1	11845	2	1	false	0.23207394738811127	0.5710251571104064	0.0	cell
GO:0010468	16515	2644	3	2	5456	2	2	false	0.23479535307561053	0.5710251571104064	0.0	regulation of gene expression
GO:0010556	16515	2677	3	2	5514	2	3	false	0.23565666432597732	0.5710251571104064	0.0	regulation of macromolecule biosynthetic process
GO:0044092	16515	1033	3	1	11969	3	2	false	0.23723348423025514	0.5710251571104064	0.0	negative regulation of molecular function
GO:0072359	16515	983	3	1	4127	1	1	false	0.23818754543218112	0.5710251571104064	0.0	circulatory system development
GO:0043228	16515	4536	3	2	9283	2	1	false	0.23873737961927036	0.5710251571104064	0.0	non-membrane-bounded organelle
GO:0006351	16515	2161	3	2	4421	2	3	false	0.23887226841042355	0.5710251571104064	0.0	transcription, DNA-templated
GO:0009887	16515	957	3	1	3945	1	2	false	0.24258555133069343	0.5710251571104064	0.0	animal organ morphogenesis
GO:0050672	16515	71	3	1	292	1	4	false	0.24315068493152608	0.5710251571104064	8.375601204470968E-70	negative regulation of lymphocyte proliferation
GO:0006139	16515	4384	3	2	8848	2	5	false	0.24547138607482588	0.5710251571104064	0.0	nucleobase-containing compound metabolic process
GO:0003338	16515	28	3	1	114	1	2	false	0.24561403508772392	0.5710251571104064	2.9040241945464912E-27	metanephros morphogenesis
GO:0051674	16515	1451	3	1	5875	1	1	false	0.2469787234045152	0.5710251571104064	0.0	localization of cell
GO:0030705	16515	465	3	1	1873	1	1	false	0.24826481580340878	0.5710251571104064	0.0	cytoskeleton-dependent intracellular transport
GO:0045619	16515	150	3	1	604	1	3	false	0.24834437086096697	0.5710251571104064	2.489666757613444E-146	regulation of lymphocyte differentiation
GO:0043232	16515	4526	3	2	9010	2	2	false	0.2523084265592556	0.5710251571104064	0.0	intracellular non-membrane-bounded organelle
GO:0098840	16515	358	3	1	1417	1	3	false	0.2526464361328813	0.5710251571104064	0.0	protein transport along microtubule
GO:0002712	16515	45	3	1	178	1	3	false	0.25280898876405616	0.5710251571104064	2.8533562393761927E-43	regulation of B cell mediated immunity
GO:0009058	16515	4757	3	2	9406	2	1	false	0.2557473975415584	0.5710251571104064	0.0	biosynthetic process
GO:0002694	16515	468	3	1	1827	1	3	false	0.25615763546792225	0.5710251571104064	0.0	regulation of leukocyte activation
GO:0048534	16515	816	3	1	3162	1	2	false	0.2580645161287946	0.5710251571104064	0.0	hematopoietic or lymphoid organ development
GO:0032774	16515	2371	3	2	4657	2	3	false	0.2591556552721162	0.5710251571104064	0.0	RNA biosynthetic process
GO:0046483	16515	4528	3	2	8863	2	1	false	0.2609783119283883	0.5710251571104064	0.0	heterocycle metabolic process
GO:0051171	16515	4412	3	2	8635	2	2	false	0.26103465930102876	0.5710251571104064	0.0	regulation of nitrogen compound metabolic process
GO:0002682	16515	1311	3	1	9249	2	2	false	0.26341160140210723	0.5710251571104064	0.0	regulation of immune system process
GO:0080090	16515	4581	3	2	8908	2	2	false	0.26443206049511014	0.5710251571104064	0.0	regulation of primary metabolic process
GO:0006725	16515	4570	3	2	8863	2	1	false	0.2658427758868606	0.5710251571104064	0.0	cellular aromatic compound metabolic process
GO:0050864	16515	133	3	1	498	1	2	false	0.2670682730923899	0.5710251571104064	7.634791671906631E-125	regulation of B cell activation
GO:0044249	16515	4600	3	2	8896	2	2	false	0.26735020078451593	0.5710251571104064	0.0	cellular biosynthetic process
GO:1901576	16515	4681	3	2	9027	2	2	false	0.2688720896889488	0.5711715202581453	0.0	organic substance biosynthetic process
GO:0042130	16515	58	3	1	210	1	4	false	0.2761904761904659	0.5719932476646791	2.9127480393317204E-53	negative regulation of T cell proliferation
GO:0051090	16515	647	3	1	4303	2	3	false	0.27814192967272056	0.5719932476646791	0.0	regulation of DNA-binding transcription factor activity
GO:0003700	16515	1187	3	2	2246	2	3	false	0.27919607637046673	0.5719932476646791	0.0	DNA-binding transcription factor activity
GO:0002449	16515	193	3	1	689	1	1	false	0.28011611030482836	0.5719932476646791	1.021259377279329E-176	lymphocyte mediated immunity
GO:1901360	16515	4777	3	2	8995	2	1	false	0.28201064930711245	0.5719932476646791	0.0	organic cyclic compound metabolic process
GO:0018130	16515	3081	3	2	5741	2	2	false	0.2879671681239359	0.5719932476646791	0.0	heterocycle biosynthetic process
GO:0032945	16515	72	3	1	250	1	3	false	0.2880000000000096	0.5719932476646791	1.1810148925371585E-64	negative regulation of mononuclear cell proliferation
GO:0051336	16515	1199	3	1	4153	1	2	false	0.28870695882452857	0.5719932476646791	0.0	regulation of hydrolase activity
GO:0019438	16515	3096	3	2	5759	2	2	false	0.2889634183881696	0.5719932476646791	0.0	aromatic compound biosynthetic process
GO:0009799	16515	111	3	1	379	1	1	false	0.2928759894459482	0.5719932476646791	6.509980373257277E-99	specification of symmetry
GO:0051640	16515	807	3	1	2730	1	1	false	0.295604395603829	0.5719932476646791	0.0	organelle localization
GO:0033077	16515	63	3	1	212	1	1	false	0.29716981132074366	0.5719932476646791	1.595284494525116E-55	T cell differentiation in thymus
GO:0006928	16515	2076	3	1	12841	2	1	false	0.2972127829431051	0.5719932476646791	0.0	movement of cell or subcellular component
GO:0043087	16515	437	3	1	1470	1	2	false	0.29727891156468783	0.5719932476646791	0.0	regulation of GTPase activity
GO:0007010	16515	1441	3	1	4814	1	1	false	0.2993352721239803	0.5719932476646791	0.0	cytoskeleton organization
GO:0061512	16515	353	3	1	1178	1	1	false	0.2996604414260749	0.5719932476646791	1.681023134525E-311	protein localization to cilium
GO:0042127	16515	1354	3	1	8277	2	2	false	0.30042788622513894	0.5719932476646791	0.0	regulation of cell population proliferation
GO:1901362	16515	3230	3	2	5889	2	2	false	0.3007884887628265	0.5719932476646791	0.0	organic cyclic compound biosynthetic process
GO:0019724	16515	72	3	1	238	1	2	false	0.3025210084033317	0.5719932476646791	7.774221922271863E-63	B cell mediated immunity
GO:0001012	16515	829	3	2	1506	2	1	false	0.30284708342710737	0.5719932476646791	0.0	RNA polymerase II regulatory region DNA binding
GO:1903038	16515	107	3	1	353	1	3	false	0.3031161473087433	0.5719932476646791	1.929187371361046E-93	negative regulation of leukocyte cell-cell adhesion
GO:0034641	16515	5039	3	2	9147	2	2	false	0.30345384546731813	0.5719932476646791	0.0	cellular nitrogen compound metabolic process
GO:0001656	16515	78	3	1	257	1	1	false	0.3035019455253025	0.5719932476646791	5.732992839084975E-68	metanephros development
GO:0046907	16515	1873	3	1	11294	2	3	false	0.304189793287323	0.5719932476646791	0.0	intracellular transport
GO:0048193	16515	665	3	1	2128	1	1	false	0.31249999999983424	0.5848214285711184	0.0	Golgi vesicle transport
GO:0042995	16515	1906	3	1	10934	2	1	false	0.3182634551571402	0.5927845397002659	0.0	cell projection
GO:0045580	16515	124	3	1	384	1	3	false	0.3229166666667066	0.5986143867925269	2.855143408094901E-104	regulation of T cell differentiation
GO:0001228	16515	400	3	2	695	2	3	false	0.33089378641198613	0.6017214721985849	5.704947819507745E-205	DNA-binding transcription activator activity, RNA polymerase II-specific
GO:0045595	16515	1604	3	1	8813	2	3	false	0.33089920654034405	0.6017214721985849	0.0	regulation of cell differentiation
GO:0002376	16515	2527	3	1	13878	2	1	false	0.3310286575476795	0.6017214721985849	0.0	immune system process
GO:0043547	16515	366	3	1	1100	1	3	false	0.3327272727273241	0.6017214721985849	5.201504897444228E-303	positive regulation of GTPase activity
GO:0060271	16515	338	3	1	1013	1	8	false	0.33366238894390104	0.6017214721985849	2.7992624423356037E-279	cilium assembly
GO:0000977	16515	822	3	2	1421	2	2	false	0.3344510412225663	0.6017214721985849	0.0	RNA polymerase II regulatory region sequence-specific DNA binding
GO:0060255	16515	4602	3	2	7947	2	2	false	0.3353104387060816	0.6017214721985849	0.0	regulation of macromolecule metabolic process
GO:0006355	16515	1873	3	2	3216	2	4	false	0.33911469093031654	0.6057821524346109	0.0	regulation of transcription, DNA-templated
GO:2000026	16515	1794	3	1	5196	1	3	false	0.345265588914855	0.6139790789300362	0.0	regulation of multicellular organismal development
GO:0042098	16515	167	3	1	473	1	2	false	0.35306553911203564	0.625021427346982	1.074544485943691E-132	T cell proliferation
GO:0034654	16515	3033	3	2	4963	2	5	false	0.3734225773736057	0.6381830151420105	0.0	nucleobase-containing compound biosynthetic process
GO:0043085	16515	1381	3	1	6623	2	3	false	0.37357764940129584	0.6381830151420105	0.0	positive regulation of catalytic activity
GO:0009888	16515	1798	3	1	4812	1	1	false	0.3736492103072989	0.6381830151420105	0.0	tissue development
GO:0002924	16515	6	3	1	16	1	4	false	0.375	0.6381830151420105	1.248751248751251E-4	negative regulation of humoral immune response mediated by circulating immunoglobulin
GO:0001067	16515	1507	3	2	2455	2	1	false	0.37671435471657605	0.6381830151420105	0.0	regulatory region nucleic acid binding
GO:0001823	16515	97	3	1	257	1	1	false	0.37743190661479425	0.6381830151420105	2.057171317751065E-73	mesonephros development
GO:0098590	16515	2390	3	1	6329	1	2	false	0.37762679728146903	0.6381830151420105	0.0	plasma membrane region
GO:0022407	16515	368	3	1	969	1	2	false	0.3797729618161456	0.6381830151420105	1.4663086252680296E-278	regulation of cell-cell adhesion
GO:0035089	16515	19	3	1	50	1	2	false	0.3799999999999978	0.6381830151420105	3.288830697989496E-14	establishment of apical/basal cell polarity
GO:1901566	16515	1676	3	1	7864	2	2	false	0.38084606050601877	0.6381830151420105	0.0	organonitrogen compound biosynthetic process
GO:0031981	16515	2789	3	2	4497	2	2	false	0.3845847805222306	0.6381830151420105	0.0	nuclear lumen
GO:0045184	16515	1978	3	1	5129	1	2	false	0.3856502242142764	0.6381830151420105	0.0	establishment of protein localization
GO:0042113	16515	242	3	1	621	1	1	false	0.38969404186801804	0.6381830151420105	1.4509539205180607E-179	B cell activation
GO:0016817	16515	1312	3	1	3358	1	1	false	0.3907087552116796	0.6381830151420105	0.0	hydrolase activity, acting on acid anhydrides
GO:0006357	16515	1292	3	2	2065	2	2	false	0.3913442949121886	0.6381830151420105	0.0	regulation of transcription by RNA polymerase II
GO:0046651	16515	245	3	1	624	1	2	false	0.3926282051281529	0.6381830151420105	8.716713734820697E-181	lymphocyte proliferation
GO:0045934	16515	1121	3	1	5079	2	4	false	0.3927452357500331	0.6381830151420105	0.0	negative regulation of nucleobase-containing compound metabolic process
GO:0120031	16515	570	3	1	1446	1	2	false	0.3941908713689008	0.6381830151420105	0.0	plasma membrane bounded cell projection assembly
GO:0009890	16515	1224	3	1	5516	2	3	false	0.3945915845570433	0.6381830151420105	0.0	negative regulation of biosynthetic process
GO:0031324	16515	2129	3	1	9593	2	4	false	0.3946292155779225	0.6381830151420105	0.0	negative regulation of cellular metabolic process
GO:2000112	16515	2359	3	2	3737	2	3	false	0.3984205918120436	0.6381830151420105	0.0	regulation of cellular macromolecule biosynthetic process
GO:0022607	16515	2668	3	1	6683	1	2	false	0.3992219063298667	0.6381830151420105	0.0	cellular component assembly
GO:0042073	16515	344	3	1	856	1	4	false	0.4018691588786256	0.6381830151420105	1.204155483386331E-249	intraciliary transport
GO:0050794	16515	8239	3	2	12995	2	2	false	0.401954730578933	0.6381830151420105	0.0	regulation of cellular process
GO:0044093	16515	1894	3	1	11969	3	2	false	0.4035952457842888	0.6381830151420105	0.0	positive regulation of molecular function
GO:0044271	16515	3707	3	2	5830	2	2	false	0.4042642998397553	0.6381830151420105	0.0	cellular nitrogen compound biosynthetic process
GO:0031327	16515	1201	3	1	5235	2	4	false	0.40623620665384347	0.6381830151420105	0.0	negative regulation of cellular biosynthetic process
GO:0050793	16515	2287	3	1	9945	2	2	false	0.4070636084918051	0.6381830151420105	0.0	regulation of developmental process
GO:0050789	16515	8917	3	2	13878	2	2	false	0.41282534736715193	0.6381830151420105	0.0	regulation of biological process
GO:0051172	16515	1965	3	1	8407	2	3	false	0.4128574069046822	0.6381830151420105	0.0	negative regulation of nitrogen compound metabolic process
GO:0030098	16515	308	3	1	746	1	2	false	0.41286863270765706	0.6381830151420105	8.01678692437044E-219	lymphocyte differentiation
GO:0007159	16515	308	3	1	745	1	1	false	0.4134228187918296	0.6381830151420105	1.365416220452581E-218	leukocyte cell-cell adhesion
GO:0030036	16515	629	3	1	1519	1	2	false	0.41408821593183887	0.6381830151420105	0.0	actin cytoskeleton organization
GO:0042129	16515	146	3	1	345	1	3	false	0.4231884057970907	0.6479015054393661	1.9133725992856366E-101	regulation of T cell proliferation
GO:0030217	16515	212	3	1	498	1	2	false	0.42570281124504683	0.6479015054393661	8.428030331917268E-147	T cell differentiation
GO:0009892	16515	2467	3	1	10162	2	3	false	0.42661653576613967	0.6479015054393661	0.0	negative regulation of metabolic process
GO:0002252	16515	1079	3	1	2527	1	1	false	0.42698852394095627	0.6479015054393661	0.0	immune effector process
GO:0044085	16515	2890	3	1	6683	1	1	false	0.43244052072595757	0.6536504794050051	0.0	cellular component biogenesis
GO:0045321	16515	1132	3	1	2605	1	2	false	0.43454894433802654	0.6543208242331204	0.0	leukocyte activation
GO:0050670	16515	196	3	1	446	1	3	false	0.43946188340800163	0.6591928251120025	3.833663416301669E-132	regulation of lymphocyte proliferation
GO:0051253	16515	1028	3	1	4032	2	4	false	0.4449629951202879	0.664110908574763	0.0	negative regulation of RNA metabolic process
GO:2001141	16515	2128	3	2	3182	2	4	false	0.44717268682218103	0.664110908574763	0.0	regulation of RNA biosynthetic process
GO:0009653	16515	2361	3	1	5265	1	2	false	0.448433048434521	0.664110908574763	0.0	anatomical structure morphogenesis
GO:0000978	16515	562	3	2	838	2	2	false	0.44950000427706605	0.664110908574763	7.891714192443514E-230	RNA polymerase II cis-regulatory region sequence-specific DNA binding
GO:0016192	16515	2128	3	1	4702	1	1	false	0.45257337303454787	0.6650566568281914	0.0	vesicle-mediated transport
GO:0000226	16515	727	3	1	1603	1	2	false	0.4535246412975962	0.6650566568281914	0.0	microtubule cytoskeleton organization
GO:0010558	16515	1157	3	1	4394	2	4	false	0.4573373185127088	0.6679580195013138	0.0	negative regulation of macromolecule biosynthetic process
GO:0008152	16515	9406	3	2	13878	2	1	false	0.4593474426524375	0.6679580195013138	0.0	metabolic process
GO:0044237	16515	8863	3	2	13059	2	2	false	0.4606020948724073	0.6679580195013138	0.0	cellular metabolic process
GO:0071705	16515	2183	3	1	4702	1	1	false	0.4642705231834458	0.668936170214319	0.0	nitrogen compound transport
GO:0051641	16515	2730	3	1	5875	1	1	false	0.46468085106490864	0.668936170214319	0.0	cellular localization
GO:0048869	16515	3513	3	1	13027	2	2	false	0.4666342097695012	0.6692965125526057	0.0	cellular developmental process
GO:0006886	16515	1362	3	1	2870	1	3	false	0.47456445993091895	0.6732518874405715	0.0	intracellular protein transport
GO:0051239	16515	2782	3	1	10089	2	2	false	0.47547574013626226	0.6732518874405715	0.0	regulation of multicellular organismal process
GO:0065007	16515	9584	3	2	13878	2	1	false	0.4768983520948942	0.6732518874405715	0.0	biological regulation
GO:0007399	16515	1971	3	1	4127	1	1	false	0.4775866246659873	0.6732518874405715	0.0	nervous system development
GO:0033036	16515	2808	3	1	5875	1	1	false	0.47795744680895536	0.6732518874405715	0.0	macromolecule localization
GO:0006366	16515	1511	3	2	2161	2	1	false	0.4888019092667822	0.6860683940780192	0.0	transcription by RNA polymerase II
GO:0001578	16515	363	3	1	727	1	1	false	0.4993122420906713	0.6972824803505004	4.791460585513317E-218	microtubule bundle formation
GO:0010605	16515	2252	3	1	7683	2	3	false	0.5003401004041759	0.6972824803505004	0.0	negative regulation of macromolecule metabolic process
GO:0032088	16515	76	3	1	151	1	1	false	0.5033112582781318	0.6989446095523173	5.422089502503699E-45	negative regulation of NF-kappaB transcription factor activity
GO:2000113	16515	1054	3	1	3468	2	4	false	0.5155358364856988	0.7123832576274648	0.0	negative regulation of cellular macromolecule biosynthetic process
GO:0044260	16515	6589	3	2	9167	2	2	false	0.516613812783276	0.7123832576274648	0.0	cellular macromolecule metabolic process
GO:0007283	16515	448	3	1	858	1	2	false	0.5221445221447325	0.7174922979121674	4.429377058526753E-257	spermatogenesis
GO:0050790	16515	2225	3	1	7147	2	2	false	0.5257490817661421	0.7199281851362155	0.0	regulation of catalytic activity
GO:0071702	16515	2495	3	1	4702	1	1	false	0.5306252658462377	0.7240823940193452	0.0	organic substance transport
GO:0010629	16515	1372	3	1	4323	2	3	false	0.5340694067417849	0.726260473527756	0.0	negative regulation of gene expression
GO:0048523	16515	4164	3	1	12864	2	3	false	0.5426272538044857	0.7282051783767273	0.0	negative regulation of cellular process
GO:0050863	16515	289	3	1	529	1	2	false	0.5463137996218613	0.7282051783767273	1.585799631091161E-157	regulation of T cell activation
GO:0003824	16515	6357	3	2	11969	3	1	false	0.5466266953838821	0.7282051783767273	0.0	catalytic activity
GO:0002706	16515	127	3	1	232	1	2	false	0.5474137931034205	0.7282051783767273	7.83524482011477E-69	regulation of lymphocyte mediated immunity
GO:0019953	16515	687	3	1	1253	1	2	false	0.5482841181164466	0.7282051783767273	0.0	sexual reproduction
GO:0046649	16515	621	3	1	1132	1	1	false	0.5485865724382842	0.7282051783767273	0.0	lymphocyte activation
GO:0045892	16515	874	3	1	2657	2	5	false	0.5497648289797825	0.7282051783767273	0.0	negative regulation of transcription, DNA-templated
GO:0003676	16515	2455	3	2	3307	2	2	false	0.5510474673704846	0.7282051783767273	0.0	nucleic acid binding
GO:0003674	16515	11969	3	3	14589	3	1	false	0.5521759367843886	0.7282051783767273	0.0	molecular_function
GO:0016866	16515	129	3	1	232	1	1	false	0.556034482758588	0.72975259377466	1.1847578980744412E-68	intramolecular transferase activity
GO:0048609	16515	698	3	1	1253	1	2	false	0.5570630486829465	0.72975259377466	0.0	multicellular organismal reproductive process
GO:0051650	16515	503	3	1	897	1	3	false	0.560758082497199	0.7304562161739159	2.696098455078724E-266	establishment of vesicle localization
GO:0048519	16515	4686	3	1	13878	2	2	false	0.5613174994517115	0.7304562161739159	0.0	negative regulation of biological process
GO:0002460	16515	200	3	1	354	1	1	false	0.5649717514125125	0.7307801119296234	1.2770643287887411E-104	adaptive immune response based on somatic recombination of immune receptors built from immunoglobulin superfamily domains
GO:0003924	16515	723	3	1	1279	1	1	false	0.5652853792025586	0.7307801119296234	0.0	GTPase activity
GO:0000790	16515	1077	3	2	1422	2	2	false	0.5735011595210612	0.7389703465304165	0.0	nuclear chromatin
GO:0065009	16515	3314	3	1	13061	3	2	false	0.5844247371006234	0.7494997442056004	0.0	regulation of molecular function
GO:0033365	16515	1178	3	1	2012	1	1	false	0.5854870775346548	0.7494997442056004	0.0	protein localization to organelle
GO:0098609	16515	745	3	1	1255	1	1	false	0.5936254980083338	0.7522402026580741	0.0	cell-cell adhesion
GO:1902679	16515	954	3	1	2613	2	5	false	0.5969876732455033	0.7522402026580741	0.0	negative regulation of RNA biosynthetic process
GO:0070727	16515	2015	3	1	3370	1	2	false	0.5979228486657159	0.7522402026580741	0.0	cellular macromolecule localization
GO:0051249	16515	406	3	1	678	1	2	false	0.5988200589969784	0.7522402026580741	1.5695330356692712E-197	regulation of lymphocyte activation
GO:0002822	16515	127	3	1	212	1	2	false	0.5990566037735588	0.7522402026580741	1.7928835835648818E-61	regulation of adaptive immune response based on somatic recombination of immune receptors built from immunoglobulin superfamily domains
GO:0048199	16515	405	3	1	676	1	2	false	0.5991124260355654	0.7522402026580741	6.523698570797862E-197	vesicle targeting, to, from or within Golgi
GO:0003677	16515	1911	3	2	2455	2	1	false	0.6058540277547944	0.7579040575707696	0.0	DNA binding
GO:0051246	16515	2575	3	1	6895	2	4	false	0.6074803514880215	0.7579040575707696	0.0	regulation of protein metabolic process
GO:0032502	16515	5265	3	1	13878	2	1	false	0.6148445949070811	0.7594521479758785	0.0	developmental process
GO:0048583	16515	3777	3	1	9953	2	2	false	0.6149830247115128	0.7594521479758785	0.0	regulation of response to stimulus
GO:0030010	16515	129	3	1	209	1	1	false	0.6172248803828019	0.7594521479758785	7.065033185572077E-60	establishment of cell polarity
GO:0060429	16515	1111	3	1	1798	1	1	false	0.6179087875420136	0.7594521479758785	0.0	epithelium development
GO:0043565	16515	1505	3	2	1911	2	1	false	0.6201407667380305	0.7594521479758785	0.0	sequence-specific DNA binding
GO:0044212	16515	1506	3	2	1912	2	2	false	0.6203158765909847	0.7594521479758785	0.0	transcription regulatory region DNA binding
GO:0032991	16515	4639	3	1	11845	2	1	false	0.6299207126241301	0.7688162734822457	0.0	protein-containing complex
GO:0003690	16515	1527	3	2	1911	2	1	false	0.6384097577804222	0.7726081258191341	0.0	double-stranded DNA binding
GO:0002443	16515	689	3	1	1079	1	1	false	0.6385542168672046	0.7726081258191341	1.0361788699599989E-305	leukocyte mediated immunity
GO:0051648	16515	518	3	1	807	1	1	false	0.6418835192070529	0.7726081258191341	8.105257218839552E-228	vesicle localization
GO:0044703	16515	843	3	1	1312	1	2	false	0.6425304878047864	0.7726081258191341	0.0	multi-organism reproductive process
GO:0002889	16515	45	3	1	70	1	2	false	0.642857142857142	0.7726081258191341	1.5490038752665933E-19	regulation of immunoglobulin mediated immune response
GO:1903507	16515	954	3	1	2359	2	3	false	0.6453730879631204	0.7732671450289827	0.0	negative regulation of nucleic acid-templated transcription
GO:0048513	16515	3125	3	1	4812	1	2	false	0.6494181213633105	0.775748698163468	0.0	animal organ development
GO:0043227	16515	7507	3	2	9283	2	1	false	0.6539507789273495	0.7787959276316617	0.0	membrane-bounded organelle
GO:0043231	16515	7335	3	2	9029	2	2	false	0.6599481570113728	0.7835638238835937	0.0	intracellular membrane-bounded organelle
GO:0051179	16515	5875	3	1	13878	2	1	false	0.6674714852900016	0.7901093184306344	0.0	localization
GO:0048870	16515	1451	3	1	2148	1	3	false	0.675512104283355	0.7972259969470226	0.0	cell motility
GO:0042110	16515	422	3	1	621	1	1	false	0.6795491143318819	0.7978078034810996	2.0350217108907248E-168	T cell activation
GO:0032501	16515	6028	3	1	13878	2	1	false	0.6800651759953393	0.7978078034810996	0.0	multicellular organismal process
GO:0007275	16515	4343	3	1	6284	1	2	false	0.6911203055396322	0.8083639288008199	0.0	multicellular organism development
GO:1903037	16515	278	3	1	396	1	2	false	0.7020202020200965	0.8186763780234361	3.9608440227055116E-104	regulation of leukocyte cell-cell adhesion
GO:0043229	16515	9004	3	2	10673	2	2	false	0.711689257491939	0.8269004524886906	0.0	intracellular organelle
GO:0043170	16515	7606	3	2	8995	2	1	false	0.7149925038066675	0.8269004524886906	0.0	macromolecule metabolic process
GO:0072163	16515	93	3	1	130	1	2	false	0.7153846153846177	0.8269004524886906	2.4620205595639297E-33	mesonephric epithelium development
GO:0043226	16515	9283	3	2	10934	2	1	false	0.7207945543817764	0.8307104395074433	0.0	organelle
GO:0071840	16515	6683	3	1	13878	2	1	false	0.7312312569110183	0.8402745145205561	0.0	cellular component organization or biogenesis
GO:0006996	16515	4814	3	1	6509	1	1	false	0.7395913350707962	0.8457448980588612	0.0	organelle organization
GO:0016070	16515	3298	3	2	3833	2	1	false	0.7402957886316749	0.8457448980588612	0.0	RNA metabolic process
GO:0007276	16515	580	3	1	773	1	2	false	0.7503234152650463	0.854716238258444	6.572703527412539E-188	gamete generation
GO:0016043	16515	6509	3	1	12854	2	2	false	0.7563580887694212	0.8591003725039957	0.0	cellular component organization
GO:0000122	16515	807	3	1	1574	2	3	false	0.7627038549981436	0.861786179400347	0.0	negative regulation of transcription by RNA polymerase II
GO:0071944	16515	5612	3	1	10934	2	1	false	0.7631083725987806	0.861786179400347	0.0	cell periphery
GO:0015833	16515	1929	3	1	2495	1	2	false	0.7731462925850212	0.8691520614938746	0.0	peptide transport
GO:0050896	16515	7281	3	1	13878	2	1	false	0.7740539987858934	0.8691520614938746	0.0	response to stimulus
GO:0016787	16515	3358	3	1	6357	2	1	false	0.7774784920661009	0.8705101065013607	0.0	hydrolase activity
GO:0003002	16515	296	3	1	379	1	1	false	0.7810026385225792	0.8712895676806907	6.123300973226972E-86	regionalization
GO:0032944	16515	198	3	1	253	1	2	false	0.7826086956521217	0.8712895676806907	4.8630093008627926E-57	regulation of mononuclear cell proliferation
GO:0006807	16515	8339	3	2	9406	2	1	false	0.7859810771650153	0.8725722127848898	0.0	nitrogen compound metabolic process
GO:0005622	16515	10525	3	2	11845	2	1	false	0.7895315334192725	0.8740447679824622	0.0	intracellular
GO:0034613	16515	2012	3	1	2533	1	2	false	0.7943150414545266	0.8768702564371599	0.0	cellular protein localization
GO:0120025	16515	1906	3	1	2390	1	2	false	0.797489539750139	0.8779086530022538	0.0	plasma membrane bounded cell projection
GO:0048232	16515	465	3	1	580	1	1	false	0.8017241379312364	0.8801049894049606	8.698010733899691E-125	male gamete generation
GO:1903506	16515	2128	3	2	2359	2	2	false	0.8137057255695965	0.890428368792603	0.0	regulation of nucleic acid-templated transcription
GO:0051234	16515	4792	3	1	5875	1	1	false	0.8156595744665065	0.890428368792603	0.0	establishment of localization
GO:0016020	16515	6329	3	1	10934	2	1	false	0.8226437359952804	0.895565064393754	0.0	membrane
GO:0019538	16515	5250	3	1	8935	2	3	false	0.8299343478638259	0.9010060737858662	0.0	protein metabolic process
GO:0097712	16515	338	3	1	405	1	2	false	0.8345679012347166	0.9035404550557675	2.3713088587117477E-78	vesicle targeting, trans-Golgi to periciliary membrane compartment
GO:0000976	16515	1415	3	2	1543	2	2	false	0.8409216805232969	0.9079181880375157	6.742013886341853E-191	transcription regulatory region sequence-specific DNA binding
GO:0110165	16515	10934	3	2	11845	2	1	false	0.8520889902826382	0.9159116475129917	0.0	cellular anatomical entity
GO:0009987	16515	12841	3	2	13878	2	1	false	0.8561333170471993	0.9159116475129917	0.0	cellular process
GO:0044238	16515	8708	3	2	9406	2	1	false	0.8570836107254336	0.9159116475129917	0.0	primary metabolic process
GO:0048731	16515	4127	3	1	4812	1	2	false	0.8576475477984249	0.9159116475129917	0.0	system development
GO:1990837	16515	1457	3	2	1567	2	2	false	0.8644903953752617	0.9174485092142288	2.7858462114274706E-172	sequence-specific double-stranded DNA binding
GO:0005886	16515	5537	3	1	6400	1	2	false	0.8651562500031486	0.9174485092142288	0.0	plasma membrane
GO:0005488	16515	9221	3	2	11969	3	1	false	0.8660900684948571	0.9174485092142288	0.0	binding
GO:0042886	16515	1950	3	1	2183	1	1	false	0.8932661475035535	0.9436924622819799	3.676E-321	amide transport
GO:1901564	16515	6170	3	1	9003	2	2	false	0.9010049305309522	0.9471439508203772	0.0	organonitrogen compound metabolic process
GO:0008104	16515	2531	3	1	2808	1	1	false	0.9013532763532341	0.9471439508203772	0.0	protein localization
GO:0016477	16515	1315	3	1	1451	1	1	false	0.9062715368704692	0.9482142141294406	2.5941692467191015E-195	cell migration
GO:0005575	16515	11845	3	2	14589	3	1	false	0.9071973142816022	0.9482142141294406	0.0	cellular_component
GO:0048856	16515	4812	3	1	5265	1	1	false	0.9139601139625344	0.9508040591920638	0.0	anatomical structure development
GO:0071704	16515	8995	3	2	9406	2	1	false	0.9145138279251911	0.9508040591920638	0.0	organic substance metabolic process
GO:0010970	16515	435	3	1	470	1	2	false	0.9255319148939911	0.9597204289006293	1.1339005228704009E-53	transport along microtubule
GO:0015031	16515	1899	3	1	2008	1	2	false	0.945717131473267	0.9771758888818718	2.850273740397961E-183	protein transport
GO:0030154	16515	3328	3	1	3513	1	1	false	0.9473384571602879	0.9771758888818718	6.4067112836E-314	cell differentiation
GO:0030097	16515	780	3	1	816	1	1	false	0.9558823529413423	0.9834077610103338	1.2301592088236886E-63	hemopoiesis
GO:0032943	16515	248	3	1	257	1	1	false	0.964980544747008	0.9901758592312642	8.548342373691508E-17	mononuclear cell proliferation
GO:0016064	16515	70	3	1	72	1	1	false	0.9722222222222209	0.9950086805555541	3.9123630672926725E-4	immunoglobulin mediated immune response
GO:0017111	16515	1279	3	1	1312	1	1	false	0.9748475609753142	0.9951041336709051	1.671504200825845E-66	nucleoside-triphosphatase activity
GO:0006810	16515	4702	3	1	4792	1	1	false	0.9812186978288634	0.995648164706196	1.9528703698435357E-193	transport
GO:0035735	16515	338	3	1	344	1	2	false	0.9825581395349285	0.995648164706196	4.5396339318740405E-13	intraciliary transport involved in cilium assembly
GO:0120036	16515	1437	3	1	1456	1	1	false	0.9869505494513129	0.995648164706196	1.0870553178834464E-43	plasma membrane bounded cell projection organization
GO:0001657	16515	91	3	1	92	1	1	false	0.9891304347825994	0.995648164706196	0.010869565217391186	ureteric bud development
GO:0097659	16515	2359	3	2	2371	2	1	false	0.9899011793333216	0.995648164706196	1.5605119001577283E-32	nucleic acid-templated transcription
GO:0007368	16515	110	3	1	111	1	1	false	0.9909909909909774	0.995648164706196	0.009009009009008763	determination of left/right symmetry
GO:0008150	16515	13878	3	2	14589	3	1	false	0.9931147088163584	0.995648164706196	0.0	biological_process
GO:0007155	16515	1255	3	1	1260	1	1	false	0.9960317460319057	0.9960317460319057	3.808723211297523E-14	cell adhesion
GO:0000000	16515	14589	3	3	0	0	0	true	1.0	1.0	1.0	Gene Ontology
GO:0035088	16515	48	3	1	48	1	1	true	1.0	1.0	1.0	establishment or maintenance of apical/basal cell polarity
GO:0009855	16515	111	3	1	111	1	1	true	1.0	1.0	1.0	determination of bilateral symmetry
GO:0016462	16515	1312	3	1	1312	1	1	true	1.0	1.0	1.0	pyrophosphatase activity
GO:0016818	16515	1312	3	1	1312	1	1	true	1.0	1.0	1.0	hydrolase activity, acting on acid anhydrides, in phosphorus-containing anhydrides
