## Supplementary File S4 for "PIGNON: A protein-protein interaction-guided functional enrichment analysis for quantitative proteomics": table-mcl2_cluster1022-Parent-Child-Union-Benjamini-Hochberg.txt

ID	Pop.total	Pop.term	Study.total	Study.term	Pop.family	Study.family	nparents	is.trivial	p	p.adjusted	p.min	name
GO:0050685	16515	30	3	1	1223	1	4	false	0.024529844644320207	0.6373949579829326	9.04887549715733E-61	positive regulation of mRNA processing
GO:0033120	16515	35	3	1	1409	1	4	false	0.024840312278215707	0.6373949579829326	9.71090063069348E-71	positive regulation of RNA splicing
GO:0045727	16515	113	3	1	2895	1	7	false	0.03903281519863903	0.6373949579829326	1.3934370790238654E-206	positive regulation of translation
GO:0034250	16515	137	3	1	3407	1	4	false	0.04021132961545265	0.6373949579829326	9.307059172327212E-249	positive regulation of cellular amide metabolic process
GO:0007622	16515	31	3	1	719	1	2	false	0.04311543810849265	0.6373949579829326	4.378809689716357E-55	rhythmic behavior
GO:0043484	16515	135	3	1	3083	1	3	false	0.04378851767764499	0.6373949579829326	5.14627599898574E-240	regulation of RNA splicing
GO:0019840	16515	31	3	1	670	1	1	false	0.04626865671641508	0.6373949579829326	4.100123229637475E-54	isoprenoid binding
GO:0050684	16515	136	3	1	2877	1	3	false	0.04727146332994342	0.6373949579829326	3.5940656381364854E-237	regulation of mRNA processing
GO:1903313	16515	76	3	1	1567	1	3	false	0.04850031908103913	0.6373949579829326	1.7908547529628487E-131	positive regulation of mRNA metabolic process
GO:0005681	16515	189	3	1	3649	1	2	false	0.05179501233216048	0.6373949579829326	4.05E-322	spliceosomal complex
GO:0005840	16515	244	3	1	4526	1	1	false	0.053910737958625034	0.6373949579829326	0.0	ribosome
GO:0048511	16515	254	3	1	13878	3	1	false	0.05391206339658823	0.6373949579829326	0.0	rhythmic process
GO:0048026	16515	21	3	1	348	1	4	false	0.06034482758621104	0.6373949579829326	4.004582002275164E-34	positive regulation of mRNA splicing, via spliceosome
GO:0019841	16515	13	3	1	205	1	3	false	0.06341463414634074	0.6373949579829326	8.131836030282044E-21	retinol binding
GO:0016825	16515	231	3	1	3358	1	1	false	0.06879094699227475	0.6373949579829326	0.0	hydrolase activity, acting on acid phosphorus-nitrogen bonds
GO:0036477	16515	797	3	1	10934	1	1	false	0.07289189683585913	0.6373949579829326	0.0	somatodendritic compartment
GO:0043178	16515	82	3	1	1120	1	1	false	0.07321428571425577	0.6373949579829326	9.148162770359793E-127	alcohol binding
GO:0034248	16515	415	3	1	5288	1	3	false	0.0784795763992134	0.6452765170601991	0.0	regulation of cellular amide metabolic process
GO:0006417	16515	370	3	1	4169	1	5	false	0.08875029983208768	0.6554285714283009	0.0	regulation of translation
GO:0006412	16515	624	3	1	6770	1	5	false	0.0921713441653782	0.6554285714283009	0.0	translation
GO:0043023	16515	12	3	1	126	1	1	false	0.09523809523809748	0.6554285714283009	5.136088545326947E-17	ribosomal large subunit binding
GO:0016918	16515	14	3	1	136	1	2	false	0.1029411764705874	0.6554285714283009	2.3527723143100493E-19	retinal binding
GO:0007610	16515	528	3	1	13878	3	1	false	0.10985771083123601	0.6554285714283009	0.0	behavior
GO:1903311	16515	306	3	1	2778	1	2	false	0.11015118790509522	0.6554285714283009	0.0	regulation of mRNA metabolic process
GO:0019842	16515	124	3	1	1120	1	1	false	0.11071428571424002	0.6554285714283009	1.4028846427522195E-168	vitamin binding
GO:0006720	16515	115	3	1	922	1	1	false	0.12472885032540043	0.7099949941599717	5.573338360738543E-150	isoprenoid metabolic process
GO:0008289	16515	670	3	1	9221	2	1	false	0.1400482629374338	0.7134548577245677	0.0	lipid binding
GO:1990904	16515	673	3	1	4639	1	1	false	0.14507436947595154	0.7134548577245677	0.0	ribonucleoprotein complex
GO:0043021	16515	126	3	1	821	1	1	false	0.15347137637020755	0.7134548577245677	3.6625801165008417E-152	ribonucleoprotein complex binding
GO:0048512	16515	30	3	1	184	1	2	false	0.16304347826087714	0.7134548577245677	3.677865748695376E-35	circadian behavior
GO:0010628	16515	801	3	1	4743	1	3	false	0.168880455407603	0.7134548577245677	0.0	positive regulation of gene expression
GO:0044877	16515	821	3	1	9221	2	1	false	0.1701531988321942	0.7134548577245677	0.0	protein-containing complex binding
GO:0042995	16515	1906	3	1	10934	1	1	false	0.17431863910815049	0.7134548577245677	0.0	cell projection
GO:0006414	16515	624	3	1	3359	1	2	false	0.18576957427785606	0.7134548577245677	0.0	translational elongation
GO:0043603	16515	982	3	1	5039	1	1	false	0.19487993649594967	0.7134548577245677	0.0	cellular amide metabolic process
GO:0043604	16515	761	3	1	3900	1	2	false	0.19512820512794776	0.7134548577245677	0.0	amide biosynthetic process
GO:0044255	16515	922	3	1	8924	2	2	false	0.19596979747979448	0.7134548577245677	0.0	cellular lipid metabolic process
GO:0045935	16515	1094	3	1	5450	1	4	false	0.2007339449542124	0.7134548577245677	0.0	positive regulation of nucleobase-containing compound metabolic process
GO:0051254	16515	913	3	1	4433	1	4	false	0.20595533498718693	0.7134548577245677	0.0	positive regulation of RNA metabolic process
GO:0008233	16515	1074	3	1	5075	1	3	false	0.21162561576334948	0.7134548577245677	0.0	peptidase activity
GO:0031328	16515	1186	3	1	5530	1	4	false	0.21446654611146163	0.7134548577245677	0.0	positive regulation of cellular biosynthetic process
GO:0009891	16515	1233	3	1	5739	1	3	false	0.21484579195059936	0.7134548577245677	0.0	positive regulation of biosynthetic process
GO:0008236	16515	228	3	1	1045	1	2	false	0.21818181818185312	0.7134548577245677	2.7721736095558395E-237	serine-type peptidase activity
GO:0010608	16515	577	3	1	2644	1	1	false	0.21822995461416633	0.7134548577245677	0.0	posttranscriptional regulation of gene expression
GO:0006396	16515	873	3	1	3891	1	2	false	0.22436391673078562	0.7134548577245677	0.0	RNA processing
GO:0036094	16515	1120	3	1	9221	2	1	false	0.2281823462022756	0.7134548577245677	0.0	small molecule binding
GO:0006518	16515	763	3	1	6170	2	2	false	0.23205082767226917	0.7134548577245677	0.0	peptide metabolic process
GO:0010557	16515	1109	3	1	4648	1	4	false	0.23859724612644276	0.7134548577245677	0.0	positive regulation of macromolecule biosynthetic process
GO:0006629	16515	1169	3	1	8996	2	2	false	0.24301972515317086	0.7134548577245677	0.0	lipid metabolic process
GO:0016071	16515	809	3	1	3298	1	1	false	0.24530018192865943	0.7134548577245677	0.0	mRNA metabolic process
GO:0003008	16515	1482	3	1	6028	1	1	false	0.2458526874591416	0.7134548577245677	0.0	system process
GO:0048024	16515	100	3	1	388	1	3	false	0.25773195876290816	0.7335448057098155	1.4896750973755215E-95	regulation of mRNA splicing, via spliceosome
GO:0032270	16515	1481	3	1	5504	1	4	false	0.2690770348842491	0.7513849276012994	0.0	positive regulation of cellular protein metabolic process
GO:0044391	16515	204	3	1	698	1	2	false	0.29226361031522846	0.8010187838269225	2.15586485482804E-182	ribosomal subunit
GO:0019538	16515	5250	3	2	8935	2	3	false	0.34521954132159616	0.9081603907448653	0.0	protein metabolic process
GO:0043043	16515	640	3	1	1774	1	3	false	0.36076662908686585	0.9081603907448653	0.0	peptide biosynthetic process
GO:0032268	16515	2427	3	1	6488	1	3	false	0.37407521578362996	0.9081603907448653	0.0	regulation of cellular protein metabolic process
GO:0098590	16515	2390	3	1	6329	1	2	false	0.37762679728146903	0.9081603907448653	0.0	plasma membrane region
GO:1901566	16515	1676	3	1	7864	2	2	false	0.38084606050601877	0.9081603907448653	0.0	organonitrogen compound biosynthetic process
GO:0032991	16515	4639	3	1	11845	1	1	false	0.3916420430583112	0.9081603907448653	0.0	protein-containing complex
GO:0019219	16515	2640	3	1	6350	1	4	false	0.4157480314960086	0.9081603907448653	0.0	regulation of nucleobase-containing compound metabolic process
GO:0009889	16515	2875	3	1	6647	1	2	false	0.4325259515560682	0.9081603907448653	0.0	regulation of biosynthetic process
GO:0006397	16515	491	3	1	1129	1	2	false	0.4348981399469916	0.9081603907448653	0.0	mRNA processing
GO:0031326	16515	2783	3	1	6367	1	3	false	0.4370975341588632	0.9081603907448653	0.0	regulation of cellular biosynthetic process
GO:0034645	16515	3359	3	1	7536	1	3	false	0.4457271762219222	0.9081603907448653	0.0	cellular macromolecule biosynthetic process
GO:0051252	16515	2375	3	1	5290	1	3	false	0.44896030245695573	0.9081603907448653	0.0	regulation of RNA metabolic process
GO:0051247	16515	1579	3	1	5964	2	4	false	0.45944772553795316	0.9081603907448653	0.0	positive regulation of protein metabolic process
GO:0005634	16515	3375	3	1	7335	1	1	false	0.46012269938630634	0.9081603907448653	0.0	nucleus
GO:0044237	16515	8863	3	2	13059	2	2	false	0.4606020948724073	0.9081603907448653	0.0	cellular metabolic process
GO:0050953	16515	179	3	1	388	1	1	false	0.4613402061856308	0.9081603907448653	1.247419746333564E-115	sensory perception of light stimulus
GO:0031325	16515	2641	3	1	9799	2	4	false	0.46641511527881546	0.9081603907448653	0.0	positive regulation of cellular metabolic process
GO:0009893	16515	2828	3	1	10458	2	3	false	0.4677245848649835	0.9081603907448653	0.0	positive regulation of metabolic process
GO:1901564	16515	6170	3	2	9003	2	2	false	0.4696492958551283	0.9081603907448653	0.0	organonitrogen compound metabolic process
GO:0007600	16515	388	3	1	817	1	1	false	0.4749082007343043	0.9081603907448653	1.1461051024118381E-244	sensory perception
GO:0140096	16515	3053	3	1	6357	1	1	false	0.4802579833254222	0.9081603907448653	0.0	catalytic activity, acting on a protein
GO:0008380	16515	423	3	1	873	1	1	false	0.48453608247440444	0.9081603907448653	8.925974126670274E-262	RNA splicing
GO:0010468	16515	2644	3	1	5456	1	2	false	0.48460410557359895	0.9081603907448653	0.0	regulation of gene expression
GO:0010556	16515	2677	3	1	5514	1	3	false	0.48549147624212136	0.9081603907448653	0.0	regulation of macromolecule biosynthetic process
GO:0043228	16515	4536	3	1	9283	1	1	false	0.48863513950224124	0.9081603907448653	0.0	non-membrane-bounded organelle
GO:0097447	16515	581	3	1	1166	1	3	false	0.49828473413403224	0.9081603907448653	0.0	dendritic tree
GO:0043232	16515	4526	3	1	9010	1	2	false	0.5023307436177219	0.9081603907448653	0.0	intracellular non-membrane-bounded organelle
GO:0051173	16515	2492	3	1	8444	2	3	false	0.5031699462235064	0.9081603907448653	0.0	positive regulation of nitrogen compound metabolic process
GO:0071944	16515	5612	3	1	10934	1	1	false	0.5132613865040625	0.9152130747301356	0.0	cell periphery
GO:0006508	16515	1639	3	1	5250	2	1	false	0.526958967242649	0.9197531206904249	0.0	proteolysis
GO:0016787	16515	3358	3	1	6357	1	1	false	0.5282365895857171	0.9197531206904249	0.0	hydrolase activity
GO:0043005	16515	1047	3	1	1906	1	1	false	0.54931794333664	0.9227863451485927	0.0	neuron projection
GO:0050877	16515	817	3	1	1482	1	1	false	0.5512820512820672	0.9227863451485927	0.0	nervous system process
GO:0010604	16515	2560	3	1	7739	2	3	false	0.5521893838695444	0.9227863451485927	0.0	positive regulation of macromolecule metabolic process
GO:0030425	16515	581	3	1	1047	1	2	false	0.5549188156636807	0.9227863451485927	1.4979502321803E-311	dendrite
GO:0015934	16515	116	3	1	204	1	1	false	0.5686274509803841	0.9350762527232984	4.746120631306519E-60	large ribosomal subunit
GO:0016020	16515	6329	3	1	10934	1	1	false	0.5788366563045235	0.9414046717919724	0.0	membrane
GO:0048522	16515	4621	3	1	12886	2	3	false	0.5886318945909153	0.9445137016290185	0.0	positive regulation of cellular process
GO:0005488	16515	9221	3	2	11969	2	1	false	0.5935119881858022	0.9445137016290185	0.0	binding
GO:0051246	16515	2575	3	1	6895	2	4	false	0.6074803514880215	0.9564584257470977	0.0	regulation of protein metabolic process
GO:2000112	16515	2359	3	1	3737	1	3	false	0.6312550173929603	0.9749670619235692	0.0	regulation of cellular macromolecule biosynthetic process
GO:0044271	16515	3707	3	1	5830	1	2	false	0.6358490566033003	0.9749670619235692	0.0	cellular nitrogen compound biosynthetic process
GO:0031323	16515	4758	3	1	11275	2	3	false	0.6659325087964487	0.9749670619235692	0.0	regulation of cellular metabolic process
GO:0019222	16515	5105	3	1	11880	2	2	false	0.6747942851431983	0.9749670619235692	0.0	regulation of metabolic process
GO:0000398	16515	333	3	1	491	1	2	false	0.6782077393074075	0.9749670619235692	2.8516796959002448E-133	mRNA splicing, via spliceosome
GO:0009059	16515	3643	3	1	8388	2	2	false	0.6800251587222857	0.9749670619235692	0.0	macromolecule biosynthetic process
GO:0043170	16515	7606	3	2	8995	2	1	false	0.7149925038066675	0.9749670619235692	0.0	macromolecule metabolic process
GO:0007623	16515	183	3	1	254	1	1	false	0.720472440944831	0.9749670619235692	7.838283481832857E-65	circadian rhythm
GO:0090304	16515	3833	3	1	8019	2	2	false	0.727536443673468	0.9749670619235692	0.0	nucleic acid metabolic process
GO:0010467	16515	3646	3	1	7606	2	1	false	0.7289651427426351	0.9749670619235692	0.0	gene expression
GO:0006139	16515	4384	3	1	8848	2	5	false	0.7454870225968521	0.9749670619235692	0.0	nucleobase-containing compound metabolic process
GO:0008152	16515	9406	3	2	13878	3	1	false	0.7554272586716739	0.9749670619235692	0.0	metabolic process
GO:0009058	16515	4757	3	1	9406	2	1	false	0.7557346352079608	0.9749670619235692	0.0	biosynthetic process
GO:0046483	16515	4528	3	1	8863	2	1	false	0.7607976104526049	0.9749670619235692	0.0	heterocycle metabolic process
GO:0051171	16515	4412	3	1	8635	2	2	false	0.7608530071714643	0.9749670619235692	0.0	regulation of nitrogen compound metabolic process
GO:0048518	16515	5275	3	1	13878	3	2	false	0.76181656941211	0.9749670619235692	0.0	positive regulation of biological process
GO:0080090	16515	4581	3	1	8908	2	2	false	0.7640816350638184	0.9749670619235692	0.0	regulation of primary metabolic process
GO:0006725	16515	4570	3	1	8863	2	1	false	0.7654107500091167	0.9749670619235692	0.0	cellular aromatic compound metabolic process
GO:0044249	16515	4600	3	1	8896	2	2	false	0.7668224610890515	0.9749670619235692	0.0	cellular biosynthetic process
GO:1901576	16515	4681	3	1	9027	2	2	false	0.7682387998548343	0.9749670619235692	0.0	organic substance biosynthetic process
GO:1901360	16515	4777	3	1	8995	2	1	false	0.7801349871535947	0.9749670619235692	0.0	organic cyclic compound metabolic process
GO:0003824	16515	6357	3	1	11969	2	1	false	0.7801742904959434	0.9749670619235692	0.0	catalytic activity
GO:0006807	16515	8339	3	2	9406	2	1	false	0.7859810771650153	0.9749670619235692	0.0	nitrogen compound metabolic process
GO:0000375	16515	336	3	1	423	1	1	false	0.794326241134673	0.9749670619235692	9.236000318294528E-93	RNA splicing, via transesterification reactions
GO:0120025	16515	1906	3	1	2390	1	2	false	0.797489539750139	0.9749670619235692	0.0	plasma membrane bounded cell projection
GO:0034641	16515	5039	3	1	9147	2	2	false	0.798328159552171	0.9749670619235692	0.0	cellular nitrogen compound metabolic process
GO:0043227	16515	7507	3	1	9283	1	1	false	0.808682537973074	0.9749670619235692	0.0	membrane-bounded organelle
GO:0043231	16515	7335	3	1	9029	1	2	false	0.812382323626683	0.9749670619235692	0.0	intracellular membrane-bounded organelle
GO:0032501	16515	6028	3	1	13878	3	1	false	0.8190509873980014	0.9749670619235692	0.0	multicellular organismal process
GO:0060255	16515	4602	3	1	7947	2	2	false	0.8228624567333991	0.9749670619235692	0.0	regulation of macromolecule metabolic process
GO:0043229	16515	9004	3	1	10673	1	2	false	0.8436240981907518	0.9749670619235692	0.0	intracellular organelle
GO:0043226	16515	9283	3	1	10934	1	1	false	0.849003109566795	0.9749670619235692	0.0	organelle
GO:0044238	16515	8708	3	2	9406	2	1	false	0.8570836107254336	0.9749670619235692	0.0	primary metabolic process
GO:0016070	16515	3298	3	1	3833	1	1	false	0.8604226454472057	0.9749670619235692	0.0	RNA metabolic process
GO:0008150	16515	13878	3	3	14589	3	1	false	0.8607945342954457	0.9749670619235692	0.0	biological_process
GO:0005886	16515	5537	3	1	6400	1	2	false	0.8651562500031486	0.9749670619235692	0.0	plasma membrane
GO:0050794	16515	8239	3	1	12995	2	2	false	0.8660714333304281	0.9749670619235692	0.0	regulation of cellular process
GO:0006721	16515	100	3	1	115	1	1	false	0.8695652173912914	0.9749670619235692	4.1721842985738876E-19	terpenoid metabolic process
GO:0005622	16515	10525	3	1	11845	1	1	false	0.8885605740914505	0.9823862732983697	0.0	intracellular
GO:0044267	16515	4687	3	1	7022	2	2	false	0.8894578420404158	0.9823862732983697	0.0	cellular protein metabolic process
GO:0071704	16515	8995	3	2	9406	2	1	false	0.9145138279251911	0.989980484641806	0.0	organic substance metabolic process
GO:0003674	16515	11969	3	2	14589	3	1	false	0.9148485249957446	0.989980484641806	0.0	molecular_function
GO:0044260	16515	6589	3	1	9167	2	2	false	0.9209339127697014	0.989980484641806	0.0	cellular macromolecule metabolic process
GO:0110165	16515	10934	3	1	11845	1	1	false	0.9230899113551975	0.989980484641806	0.0	cellular anatomical entity
GO:0016101	16515	94	3	1	100	1	1	false	0.9399999999999971	0.9933520138890299	8.388892971482959E-10	diterpenoid metabolic process
GO:0050789	16515	8917	3	1	13878	3	2	false	0.9543376509749695	0.9933520138890299	0.0	regulation of biological process
GO:0005501	16515	30	3	1	31	1	1	false	0.9677419354838706	0.9933520138890299	0.03225806451612895	retinoid binding
GO:0001523	16515	91	3	1	94	1	1	false	0.9680851063830017	0.9933520138890299	7.460236937125096E-6	retinoid metabolic process
GO:0070011	16515	1042	3	1	1074	1	1	false	0.9702048417134437	0.9933520138890299	4.27162281241786E-62	peptidase activity, acting on L-amino acid peptides
GO:0065007	16515	9584	3	1	13878	3	1	false	0.970392899401802	0.9933520138890299	0.0	biological regulation
GO:0007601	16515	175	3	1	179	1	1	false	0.9776536312848403	0.9933520138890299	2.417977605465387E-8	visual perception
GO:0009987	16515	12841	3	2	13878	3	1	false	0.9840967430661428	0.9933520138890299	0.0	cellular process
GO:0000377	16515	333	3	1	336	1	1	false	0.9910714285714112	0.9933520138890299	1.5959552111131003E-7	RNA splicing, via transesterification reactions with bulged adenosine as nucleophile
GO:0005575	16515	11845	3	1	14589	3	1	false	0.9933520138890299	0.9933520138890299	0.0	cellular_component
GO:0000000	16515	14589	3	3	0	0	0	true	1.0	1.0	1.0	Gene Ontology
GO:0017171	16515	231	3	1	231	1	1	true	1.0	1.0	1.0	serine hydrolase activity
