## Supplementary File S4 for "PIGNON: A protein-protein interaction-guided functional enrichment analysis for quantitative proteomics": table-mcl2_cluster1023-Parent-Child-Union-Benjamini-Hochberg.txt

ID	Pop.total	Pop.term	Study.total	Study.term	Pop.family	Study.family	nparents	is.trivial	p	p.adjusted	p.min	name
GO:0061919	16515	485	3	3	12841	3	1	false	5.3559826614971066E-5	0.01097976445606907	0.0	process utilizing autophagic mechanism
GO:1903008	16515	101	3	2	4982	2	2	false	4.070062786138682E-4	0.028017159561149863	9.544684556494289E-214	organelle disassembly
GO:0042158	16515	81	3	2	3976	2	3	false	4.10007213089998E-4	0.028017159561149863	3.6675086575329474E-171	lipoprotein biosynthetic process
GO:0016874	16515	155	3	2	6357	2	1	false	5.907671241013992E-4	0.028249541332967615	9.95913586E-316	ligase activity
GO:0019776	16515	1	3	1	2841	2	1	false	7.039774727203538E-4	0.028249541332967615	3.519887363607565E-4	Atg8 ligase activity
GO:0034274	16515	3	3	1	6572	2	2	false	9.128251516989722E-4	0.028249541332967615	2.1147394102568926E-11	Atg12-Atg5-Atg16 complex
GO:0007033	16515	150	3	2	4814	2	1	false	9.646184845403576E-4	0.028249541332967615	2.5103436758205805E-289	vacuole organization
GO:0006497	16515	76	3	2	3766	3	2	false	0.0011902030205887576	0.02985773745279747	6.908781182867176E-161	protein lipidation
GO:0042157	16515	111	3	2	5250	3	1	false	0.0013108274979276937	0.02985773745279747	6.563890444493433E-233	lipoprotein metabolic process
GO:0044804	16515	14	3	2	485	3	1	false	0.0022874521672443197	0.04689276942850855	2.6440942798297637E-27	autophagy of nucleus
GO:0000153	16515	15	3	1	6278	2	2	false	0.004773262906606234	0.08895626325947982	1.4336698283774514E-45	cytoplasmic ubiquitin ligase complex
GO:0000407	16515	31	3	1	10934	2	2	false	0.005662606221984279	0.09673618962556475	5.387129802351179E-92	phagophore assembly site
GO:0022411	16515	554	3	2	6509	2	1	false	0.00723224417266229	0.11404692733813612	0.0	cellular component disassembly
GO:0006984	16515	43	3	1	4610	1	1	false	0.009327548806941607	0.13658196467307354	2.124899883054195E-105	ER-nucleus signaling pathway
GO:0034045	16515	16	3	1	1583	1	2	false	0.010107391029699656	0.13813434407256198	1.4519605532447124E-38	phagophore assembly site membrane
GO:0007005	16515	503	3	2	4814	2	1	false	0.010898074051780796	0.13963157378844143	0.0	mitochondrion organization
GO:0044248	16515	2055	3	3	8923	3	2	false	0.012201537628395492	0.14116702952163965	0.0	cellular catabolic process
GO:0000045	16515	88	3	2	774	2	6	false	0.012796213283591235	0.14116702952163965	1.962705156146921E-118	autophagosome assembly
GO:0006914	16515	485	3	3	2055	3	2	false	0.013083773467859284	0.14116702952163965	0.0	autophagy
GO:0009056	16515	2357	3	3	9406	3	1	false	0.0157198857512837	0.16112882895065794	0.0	catabolic process
GO:0019787	16515	523	3	2	3955	2	2	false	0.01745778091535952	0.17042119464993816	0.0	ubiquitin-like protein transferase activity
GO:0061726	16515	74	3	2	529	2	2	false	0.0193403792175061	0.17400384685413772	2.050057691741447E-92	mitochondrion disassembly
GO:0070925	16515	771	3	2	5515	2	2	false	0.019522382817781306	0.17400384685413772	0.0	organelle assembly
GO:0006983	16515	10	3	1	476	1	3	false	0.021008403361348415	0.1794467787115177	6.68384928033974E-21	ER overload response
GO:0050765	16515	14	3	1	605	1	3	false	0.023140495867771737	0.18975206611572823	1.1525190297950938E-28	negative regulation of phagocytosis
GO:0005776	16515	90	3	1	3678	1	1	false	0.02446982055468511	0.192935123604248	5.5420456661233615E-183	autophagosome
GO:0018410	16515	9	3	1	342	1	1	false	0.02631578947368632	0.19980506822613686	6.304153513610184E-18	C-terminal protein amino acid modification
GO:0019777	16515	88	3	2	523	2	1	false	0.028043339706823656	0.20531730856781608	2.586240819611921E-102	Atg12 transferase activity
GO:0071216	16515	205	3	1	6282	1	2	false	0.03263291945241992	0.23068098233607184	0.0	cellular response to biotic stimulus
GO:0008233	16515	1074	3	2	5075	2	3	false	0.04475251984904702	0.3058088856351546	0.0	peptidase activity
GO:0000151	16515	276	3	1	10545	2	2	false	0.05166444697151208	0.33413588827113677	0.0	ubiquitin ligase complex
GO:0051051	16515	394	3	1	7554	1	3	false	0.0521577971935433	0.33413588827113677	0.0	negative regulation of transport
GO:0061650	16515	129	3	2	523	2	1	false	0.060482187204684915	0.3641804911078876	3.2239330477825634E-126	ubiquitin-like protein conjugating enzyme activity
GO:0019786	16515	88	3	2	355	2	1	false	0.06092146096921012	0.3641804911078876	9.372041129483989E-86	Atg8-specific protease activity
GO:0000422	16515	74	3	2	485	3	2	false	0.06217715701841984	0.3641804911078876	2.11666031593891E-89	autophagy of mitochondrion
GO:0061660	16515	88	3	2	341	2	2	false	0.06603415559771773	0.37232826952443626	5.516787924231338E-84	Atg12 ligase activity
GO:0030666	16515	151	3	1	2247	1	4	false	0.06720071206050801	0.37232826952443626	1.2112896445731883E-239	endocytic vesicle membrane
GO:0043653	16515	9	3	1	114	1	1	false	0.07894736842105428	0.4214967482768274	1.542787654900352E-13	mitochondrial fragmentation involved in apoptotic process
GO:1902494	16515	1314	3	2	4639	2	1	false	0.08018718625754277	0.4214967482768274	0.0	catalytic complex
GO:1902017	16515	50	3	1	552	1	3	false	0.09057971014493757	0.4591967475971821	2.3992909610520387E-72	regulation of cilium assembly
GO:0099111	16515	440	3	1	4764	1	2	false	0.09235936188093026	0.4591967475971821	0.0	microtubule-based transport
GO:0006903	16515	418	3	1	12903	3	3	false	0.09407933365405682	0.4591967475971821	0.0	vesicle targeting
GO:0060491	16515	157	3	1	1570	1	3	false	0.10000000000006917	0.4767441860468414	6.59264865187081E-221	regulation of cell projection assembly
GO:0060627	16515	492	3	1	8986	2	3	false	0.10651166886507879	0.4962475481213898	0.0	regulation of vesicle-mediated transport
GO:0008637	16515	114	3	1	2020	2	2	false	0.10971268003489537	0.4998022090478567	1.0159533885014466E-189	apoptotic mitochondrial changes
GO:0006909	16515	247	3	1	2128	1	1	false	0.1160714285713598	0.5097386922134547	0.0	phagocytosis
GO:1901566	16515	1676	3	2	7864	3	2	false	0.11686691967820668	0.5097386922134547	0.0	organonitrogen compound biosynthetic process
GO:0044782	16515	353	3	1	5329	2	2	false	0.12810633865228363	0.5328727384277748	0.0	cilium organization
GO:0005929	16515	647	3	1	9587	2	3	false	0.13042648445339042	0.5328727384277748	0.0	cilium
GO:0050764	16515	83	3	1	631	1	2	false	0.1315372424722585	0.5328727384277748	4.417243467374056E-106	regulation of phagocytosis
GO:0030139	16515	279	3	1	2016	1	1	false	0.138392857142735	0.5328727384277748	0.0	endocytic vesicle
GO:0090150	16515	302	3	1	2167	1	2	false	0.13936317489616462	0.5328727384277748	0.0	establishment of protein localization to membrane
GO:0043412	16515	3949	3	3	7606	3	1	false	0.13990516772355277	0.5328727384277748	0.0	macromolecule modification
GO:0051656	16515	691	3	1	4820	1	2	false	0.14336099585058182	0.5328727384277748	0.0	establishment of organelle localization
GO:0034976	16515	281	3	1	1926	1	1	false	0.1458982346832778	0.5328727384277748	0.0	response to endoplasmic reticulum stress
GO:0006501	16515	6	3	1	79	2	2	false	0.14703018500486417	0.5328727384277748	3.597605196539013E-9	C-terminal protein lipidation
GO:0051649	16515	801	3	1	5310	1	3	false	0.15084745762674312	0.5328727384277748	0.0	establishment of localization in cell
GO:0120032	16515	154	3	1	1009	1	3	false	0.15262636273534155	0.5328727384277748	1.7384476017178339E-186	regulation of plasma membrane bounded cell projection assembly
GO:0032991	16515	4639	3	2	11845	2	1	false	0.15336337349872545	0.5328727384277748	0.0	protein-containing complex
GO:0022607	16515	2668	3	2	6683	2	2	false	0.1593422364830566	0.5444193079837767	0.0	cellular component assembly
GO:1902115	16515	175	3	1	1973	2	3	false	0.16956858769869615	0.5698616471841428	7.218153431435595E-256	regulation of organelle assembly
GO:0009607	16515	1277	3	1	7281	1	1	false	0.17538799615377043	0.5749047745056005	0.0	response to biotic stimulus
GO:1905037	16515	91	3	2	339	3	2	false	0.17667805265294068	0.5749047745056005	4.680145493990937E-85	autophagosome organization
GO:0099118	16515	358	3	1	1952	1	2	false	0.18340163934429038	0.5807341664117249	0.0	microtubule-based protein transport
GO:0012506	16515	733	3	1	3955	1	2	false	0.18533501896324933	0.5807341664117249	0.0	vesicle membrane
GO:0044085	16515	2890	3	2	6683	2	1	false	0.18696807308865288	0.5807341664117249	0.0	cellular component biogenesis
GO:0007017	16515	896	3	1	12841	3	1	false	0.19507704564466383	0.5882335293865087	0.0	microtubule-based process
GO:0070647	16515	1066	3	2	3764	3	1	false	0.19512136584528095	0.5882335293865087	0.0	protein modification by small protein conjugation or removal
GO:0016740	16515	2841	3	2	6357	2	1	false	0.19968869270163794	0.593278000055591	0.0	transferase activity
GO:0019538	16515	5250	3	3	8935	3	3	false	0.20281116678186983	0.5939469884326188	0.0	protein metabolic process
GO:0016236	16515	289	3	3	485	3	1	false	0.2106871247003329	0.601046887990189	2.1377386003569152E-141	macroautophagy
GO:0031503	16515	549	3	1	2531	1	1	false	0.21691031212953385	0.601046887990189	0.0	protein-containing complex localization
GO:0031344	16515	627	3	1	2838	1	2	false	0.2209302325578225	0.601046887990189	0.0	regulation of cell projection organization
GO:0097708	16515	2016	3	1	9006	1	2	false	0.22385076615705263	0.601046887990189	0.0	intracellular vesicle
GO:0007018	16515	540	3	1	2358	1	2	false	0.2290076335878426	0.601046887990189	0.0	microtubule-based movement
GO:0140096	16515	3053	3	2	6357	2	1	false	0.23060845895344076	0.601046887990189	0.0	catalytic activity, acting on a protein
GO:0006508	16515	1639	3	2	5250	3	1	false	0.23148859655157442	0.601046887990189	0.0	proteolysis
GO:0005623	16515	1465	3	1	11845	2	1	false	0.23207394738811127	0.601046887990189	0.0	cell
GO:0035082	16515	338	3	1	2681	2	3	false	0.2362915931340464	0.601046887990189	0.0	axoneme assembly
GO:1905349	16515	338	3	1	2668	2	2	false	0.2373652881099469	0.601046887990189	0.0	ciliary transition zone assembly
GO:0044087	16515	839	3	1	9710	3	2	false	0.23748681915709907	0.601046887990189	0.0	regulation of cellular component biogenesis
GO:0030705	16515	465	3	1	1873	1	1	false	0.24826481580340878	0.6140745635786954	0.0	cytoskeleton-dependent intracellular transport
GO:0043687	16515	342	3	1	3764	3	1	false	0.2486253111074718	0.6140745635786954	0.0	post-translational protein modification
GO:0098840	16515	358	3	1	1417	1	3	false	0.2526464361328813	0.6165776119909603	0.0	protein transport along microtubule
GO:0030990	16515	647	3	1	4639	2	1	false	0.2595135027546012	0.62588550664345	0.0	intraciliary transport particle
GO:0031982	16515	2029	3	1	7507	1	1	false	0.270281071001217	0.6344504774934628	0.0	vesicle
GO:0005737	16515	6076	3	2	11683	2	2	false	0.27045341452748134	0.6344504774934628	0.0	cytoplasm
GO:0016787	16515	3358	3	2	6357	2	1	false	0.27899468710485265	0.6344504774934628	0.0	hydrolase activity
GO:0003824	16515	6357	3	2	11969	2	1	false	0.28206984018158265	0.6344504774934628	0.0	catalytic activity
GO:0072657	16515	581	3	1	2012	1	1	false	0.2887673956261367	0.6344504774934628	0.0	protein localization to membrane
GO:0033554	16515	1926	3	1	6548	1	2	false	0.294135613927245	0.6344504774934628	0.0	cellular response to stress
GO:0051640	16515	807	3	1	2730	1	1	false	0.295604395603829	0.6344504774934628	0.0	organelle localization
GO:0044267	16515	4687	3	3	7022	3	2	false	0.29731027780032593	0.6344504774934628	0.0	cellular protein metabolic process
GO:0006605	16515	406	3	1	1362	1	1	false	0.29809104258455543	0.6344504774934628	0.0	protein targeting
GO:0061512	16515	353	3	1	1178	1	1	false	0.2996604414260749	0.6344504774934628	1.681023134525E-311	protein localization to cilium
GO:0051049	16515	1594	3	1	5283	1	2	false	0.3017225061525284	0.6344504774934628	0.0	regulation of transport
GO:0046907	16515	1873	3	1	11294	2	3	false	0.304189793287323	0.6344504774934628	0.0	intracellular transport
GO:1990234	16515	726	3	2	1314	2	1	false	0.3050805607432556	0.6344504774934628	0.0	transferase complex
GO:0008152	16515	9406	3	3	13878	3	1	false	0.311307534642788	0.6344504774934628	0.0	metabolic process
GO:0048193	16515	665	3	1	2128	1	1	false	0.31249999999983424	0.6344504774934628	0.0	Golgi vesicle transport
GO:0044237	16515	8863	3	3	13059	3	2	false	0.31258291817970607	0.6344504774934628	0.0	cellular metabolic process
GO:0042995	16515	1906	3	1	10934	2	1	false	0.3182634551571402	0.6355301769395447	0.0	cell projection
GO:1901564	16515	6170	3	3	9003	3	2	false	0.3218305584758921	0.6355301769395447	0.0	organonitrogen compound metabolic process
GO:0019783	16515	355	3	2	622	2	1	false	0.32534911536738437	0.6355301769395447	9.176914798745161E-184	ubiquitin-like protein-specific protease activity
GO:0030031	16515	584	3	1	3268	2	2	false	0.32551545648123026	0.6355301769395447	0.0	cell projection assembly
GO:0016020	16515	6329	3	2	10934	2	1	false	0.3350295766107691	0.6433065423892786	0.0	membrane
GO:0036211	16515	3764	3	3	5415	3	2	false	0.3357746343202576	0.6433065423892786	0.0	protein modification process
GO:0030670	16515	71	3	1	204	1	2	false	0.34803921568627033	0.6567415324345507	9.538742742441285E-57	phagocytic vesicle membrane
GO:0030659	16515	712	3	1	2028	1	2	false	0.3510848126235035	0.6567415324345507	0.0	cytoplasmic vesicle membrane
GO:0044419	16515	1871	3	1	13878	3	1	false	0.3523978954526857	0.6567415324345507	0.0	interspecies interaction between organisms
GO:0008234	16515	622	3	2	1042	2	1	false	0.35609308191397177	0.6576493855167946	3.040490279962583E-304	cysteine-type peptidase activity
GO:0006612	16515	185	3	1	506	1	2	false	0.3656126482214011	0.6692017221909573	1.4086838666207554E-143	protein targeting to membrane
GO:0044260	16515	6589	3	3	9167	3	2	false	0.37129680139556126	0.6735915423547792	0.0	cellular macromolecule metabolic process
GO:0008219	16515	1921	3	1	12841	3	1	false	0.3850305726343325	0.686787134243205	0.0	cell death
GO:0045184	16515	1978	3	1	5129	1	2	false	0.3856502242142764	0.686787134243205	0.0	establishment of protein localization
GO:0033043	16515	1180	3	1	5370	2	2	false	0.3912251621735219	0.686787134243205	0.0	regulation of organelle organization
GO:0120031	16515	570	3	1	1446	1	2	false	0.3941908713689008	0.686787134243205	0.0	plasma membrane bounded cell projection assembly
GO:0030030	16515	1456	3	1	6509	2	1	false	0.397369893868878	0.686787134243205	0.0	cell projection organization
GO:0042073	16515	344	3	1	856	1	4	false	0.4018691588786256	0.686787134243205	1.204155483386331E-249	intraciliary transport
GO:0009059	16515	3643	3	2	8388	3	2	false	0.4020217371179736	0.686787134243205	0.0	macromolecule biosynthetic process
GO:0032879	16515	2429	3	1	10462	2	2	false	0.41045963093603816	0.6903624474615245	0.0	regulation of localization
GO:0006928	16515	2076	3	1	12841	3	1	false	0.41084984678198044	0.6903624474615245	0.0	movement of cell or subcellular component
GO:0034645	16515	3359	3	2	7536	3	3	false	0.4188998110743675	0.6981663517906126	0.0	cellular macromolecule biosynthetic process
GO:0061659	16515	341	3	2	523	2	1	false	0.42467931107750684	0.6992950932964532	4.59558000573742E-146	ubiquitin-like protein ligase activity
GO:0120035	16515	617	3	1	1447	1	2	false	0.4263994471319837	0.6992950932964532	0.0	regulation of plasma membrane bounded cell projection organization
GO:0098805	16515	1574	3	1	6329	2	1	false	0.43557254258201533	0.7086696129310567	0.0	whole membrane
GO:0045335	16515	125	3	1	279	1	1	false	0.4480286738351556	0.7207174532248621	9.711089125449943E-83	phagocytic vesicle
GO:0016192	16515	2128	3	1	4702	1	1	false	0.45257337303454787	0.7207174532248621	0.0	vesicle-mediated transport
GO:0000226	16515	727	3	1	1603	1	2	false	0.4535246412975962	0.7207174532248621	0.0	microtubule cytoskeleton organization
GO:0061651	16515	88	3	2	129	2	2	false	0.4636627906976789	0.7216634429417141	1.247332949956783E-34	Atg12 conjugating enzyme activity
GO:0071705	16515	2183	3	1	4702	1	1	false	0.4642705231834458	0.7216634429417141	0.0	nitrogen compound transport
GO:0051641	16515	2730	3	1	5875	1	1	false	0.46468085106490864	0.7216634429417141	0.0	cellular localization
GO:0071840	16515	6683	3	2	13878	3	1	false	0.47234086918273366	0.7257872340432285	0.0	cellular component organization or biogenesis
GO:0006886	16515	1362	3	1	2870	1	3	false	0.47456445993091895	0.7257872340432285	0.0	intracellular protein transport
GO:0033036	16515	2808	3	1	5875	1	1	false	0.47795744680895536	0.7257872340432285	0.0	macromolecule localization
GO:0044403	16515	901	3	1	1871	1	1	false	0.48156066274726167	0.7258818813469753	0.0	symbiotic process
GO:0006950	16515	3575	3	1	7281	1	1	false	0.4910039829684965	0.7347139891134438	0.0	response to stress
GO:0001578	16515	363	3	1	727	1	1	false	0.4993122420906713	0.7408630663108713	4.791460585513317E-218	microtubule bundle formation
GO:0009058	16515	4757	3	2	9406	3	1	false	0.5086120617626414	0.7408630663108713	0.0	biosynthetic process
GO:0007010	16515	1441	3	1	4814	2	1	false	0.5091125156028807	0.7408630663108713	0.0	cytoskeleton organization
GO:0016043	16515	6509	3	2	12854	3	2	false	0.5095692309747943	0.7408630663108713	0.0	cellular component organization
GO:0006464	16515	3764	3	3	4687	3	2	false	0.5178402352245929	0.7450560239621831	0.0	cellular protein modification process
GO:0044249	16515	4600	3	2	8896	3	2	false	0.525622398352176	0.7450560239621831	0.0	cellular biosynthetic process
GO:0051128	16515	2242	3	1	10141	3	2	false	0.52746114952122	0.7450560239621831	0.0	regulation of cellular component organization
GO:1901576	16515	4681	3	2	9027	3	2	false	0.5278234695847337	0.7450560239621831	0.0	organic substance biosynthetic process
GO:0071702	16515	2495	3	1	4702	1	1	false	0.5306252658462377	0.7450560239621831	0.0	organic substance transport
GO:0006996	16515	4814	3	2	6509	2	1	false	0.5469657491843531	0.7627753645087918	0.0	organelle organization
GO:0031410	16515	2016	3	1	6076	2	2	false	0.5535415599922018	0.7652607122611815	0.0	cytoplasmic vesicle
GO:0060271	16515	338	3	1	1013	2	8	false	0.5562138835459319	0.7652607122611815	2.7992624423356037E-279	cilium assembly
GO:0051650	16515	503	3	1	897	1	3	false	0.560758082497199	0.7663693794128387	2.696098455078724E-266	establishment of vesicle localization
GO:0031090	16515	3159	3	1	9284	2	2	false	0.5647710326371135	0.7667421304013793	0.0	organelle membrane
GO:0016877	16515	117	3	2	155	2	1	false	0.5685798072894496	0.7668346085153761	4.3355710358724245E-37	ligase activity, forming carbon-sulfur bonds
GO:0033365	16515	1178	3	1	2012	1	1	false	0.5854870775346548	0.78439673528117	0.0	protein localization to organelle
GO:0098588	16515	1881	3	1	3159	1	1	false	0.5954415954409462	0.78439673528117	0.0	bounding membrane of organelle
GO:0070727	16515	2015	3	1	3370	1	2	false	0.5979228486657159	0.78439673528117	0.0	cellular macromolecule localization
GO:0048199	16515	405	3	1	676	1	2	false	0.5991124260355654	0.78439673528117	6.523698570797862E-197	vesicle targeting, to, from or within Golgi
GO:0008641	16515	91	3	2	117	2	1	false	0.6034482758620575	0.78439673528117	1.3734491238942215E-26	ubiquitin-like modifier activating enzyme activity
GO:0043170	16515	7606	3	3	8995	3	1	false	0.6045594349971944	0.78439673528117	0.0	macromolecule metabolic process
GO:0098590	16515	2390	3	1	6329	2	2	false	0.6126887369938022	0.7899445980108771	0.0	plasma membrane region
GO:0051648	16515	518	3	1	807	1	1	false	0.6418835192070529	0.8224132589840366	8.105257218839552E-228	vesicle localization
GO:0005773	16515	3678	3	1	8452	2	2	false	0.6809885589101732	0.867097233394941	0.0	vacuole
GO:0032446	16515	886	3	2	1066	2	1	false	0.6906693443962422	0.8710022650378817	1.8746522401419E-209	protein modification by small protein conjugation
GO:0050794	16515	8239	3	2	12995	3	2	false	0.6962203657135632	0.8710022650378817	0.0	regulation of cellular process
GO:0006807	16515	8339	3	3	9406	3	1	false	0.6968018120303053	0.8710022650378817	0.0	nitrogen compound metabolic process
GO:0050789	16515	8917	3	2	13878	3	2	false	0.708015106412641	0.8761439979075198	0.0	regulation of biological process
GO:0048519	16515	4686	3	1	13878	3	2	false	0.7094629446470648	0.8761439979075198	0.0	negative regulation of biological process
GO:0043226	16515	9283	3	2	10934	2	1	false	0.7207945543817764	0.8848076865165518	0.0	organelle
GO:0007165	16515	4610	3	1	12851	3	5	false	0.736323000312838	0.8984893753817369	0.0	signal transduction
GO:0023052	16515	5095	3	1	13878	3	1	false	0.746549279549942	0.9055775284481545	0.0	signaling
GO:0071944	16515	5612	3	1	10934	2	1	false	0.7631083725987806	0.9184570542066207	0.0	cell periphery
GO:0065007	16515	9584	3	2	13878	3	1	false	0.7720556775335542	0.9184570542066207	0.0	biological regulation
GO:0015833	16515	1929	3	1	2495	1	2	false	0.7731462925850212	0.9184570542066207	0.0	peptide transport
GO:0007154	16515	5113	3	1	12841	3	1	false	0.7820596415246779	0.9184570542066207	0.0	cell communication
GO:0005622	16515	10525	3	2	11845	2	1	false	0.7895315334192725	0.9184570542066207	0.0	intracellular
GO:0009987	16515	12841	3	3	13878	3	1	false	0.7921516040267216	0.9184570542066207	0.0	cellular process
GO:0044238	16515	8708	3	3	9406	3	1	false	0.7934676642863485	0.9184570542066207	0.0	primary metabolic process
GO:0034613	16515	2012	3	1	2533	1	2	false	0.7943150414545266	0.9184570542066207	0.0	cellular protein localization
GO:0120025	16515	1906	3	1	2390	1	2	false	0.797489539750139	0.9184570542066207	0.0	plasma membrane bounded cell projection
GO:0051179	16515	5875	3	1	13878	3	1	false	0.808261700330652	0.923813330196872	0.0	localization
GO:0043231	16515	7335	3	1	9029	1	2	false	0.812382323626683	0.923813330196872	0.0	intracellular membrane-bounded organelle
GO:0051234	16515	4792	3	1	5875	1	1	false	0.8156595744665065	0.923813330196872	0.0	establishment of localization
GO:0097712	16515	338	3	1	405	1	2	false	0.8345679012347166	0.9400352733687741	2.3713088587117477E-78	vesicle targeting, trans-Golgi to periciliary membrane compartment
GO:0051716	16515	5952	3	1	13037	3	2	false	0.8395267692835545	0.9404534847165502	0.0	cellular response to stimulus
GO:0110165	16515	10934	3	2	11845	2	1	false	0.8520889902826382	0.9493382772170698	0.0	cellular anatomical entity
GO:0008150	16515	13878	3	3	14589	3	1	false	0.8607945342954457	0.9538534028679263	0.0	biological_process
GO:0071704	16515	8995	3	3	9406	3	1	false	0.874545178066278	0.9638804381913278	0.0	organic substance metabolic process
GO:0050896	16515	7281	3	1	13878	3	1	false	0.8926121448533996	0.9740402140331301	0.0	response to stimulus
GO:0042886	16515	1950	3	1	2183	1	1	false	0.8932661475035535	0.9740402140331301	3.676E-321	amide transport
GO:0008104	16515	2531	3	1	2808	1	1	false	0.9013532763532341	0.9776583156212328	0.0	protein localization
GO:0005575	16515	11845	3	2	14589	3	1	false	0.9071973142816022	0.9788181548827813	0.0	cellular_component
GO:0003674	16515	11969	3	2	14589	3	1	false	0.9148485249957446	0.9819054849430766	0.0	molecular_function
GO:0010970	16515	435	3	1	470	1	2	false	0.9255319148939911	0.985355554558194	1.1339005228704009E-53	transport along microtubule
GO:0006915	16515	1695	3	1	1819	1	1	false	0.9318306761956433	0.985355554558194	6.637702222380925E-196	apoptotic process
GO:0019778	16515	88	3	2	91	2	1	false	0.9347985347985587	0.985355554558194	8.23146890562624E-6	Atg12 activating enzyme activity
GO:0070011	16515	1042	3	2	1074	2	1	false	0.9412704941504186	0.985355554558194	4.27162281241786E-62	peptidase activity, acting on L-amino acid peptides
GO:0015031	16515	1899	3	1	2008	1	2	false	0.945717131473267	0.985355554558194	2.850273740397961E-183	protein transport
GO:0012501	16515	1819	3	1	1921	1	1	false	0.9469026548681181	0.985355554558194	1.7730777300949983E-172	programmed cell death
GO:0016032	16515	865	3	1	901	1	1	false	0.9600443951157176	0.9917885423407802	3.222404924236653E-65	viral process
GO:0043227	16515	7507	3	1	9283	2	1	false	0.9634142970128743	0.9917885423407802	0.0	membrane-bounded organelle
GO:0043229	16515	9004	3	1	10673	2	2	false	0.9755589388768211	0.9917885423407802	0.0	intracellular organelle
GO:0006810	16515	4702	3	1	4792	1	1	false	0.9812186978288634	0.9917885423407802	1.9528703698435357E-193	transport
GO:0005886	16515	5537	3	1	6400	2	2	false	0.9818353942035054	0.9917885423407802	0.0	plasma membrane
GO:0035735	16515	338	3	1	344	1	2	false	0.9825581395349285	0.9917885423407802	4.5396339318740405E-13	intraciliary transport involved in cilium assembly
GO:0120036	16515	1437	3	1	1456	1	1	false	0.9869505494513129	0.9917885423407802	1.0870553178834464E-43	plasma membrane bounded cell projection organization
GO:0016567	16515	807	3	1	886	2	1	false	0.9921414087311515	0.9921414087311515	4.584485883610353E-115	protein ubiquitination
GO:0000000	16515	14589	3	3	0	0	0	true	1.0	1.0	1.0	Gene Ontology
