## Supplementary File S4 for "PIGNON: A protein-protein interaction-guided functional enrichment analysis for quantitative proteomics": table-mcl2_cluster1025-Parent-Child-Union-Benjamini-Hochberg.txt

ID	Pop.total	Pop.term	Study.total	Study.term	Pop.family	Study.family	nparents	is.trivial	p	p.adjusted	p.min	name
GO:0005862	16515	4	3	2	4647	2	2	false	5.558138546034803E-7	5.947208244257239E-5	5.153252639418933E-14	muscle thin filament tropomyosin
GO:0036379	16515	25	3	2	10934	3	2	false	1.5036422286078953E-5	8.04448592305224E-4	1.7103844531285294E-76	myofilament
GO:0042641	16515	76	3	2	10934	3	2	false	1.4240111726904393E-4	0.0050789731825959	2.7648937365372555E-196	actomyosin
GO:0005865	16515	23	3	2	798	2	3	false	7.955899787107264E-4	0.019872870469749324	6.388963518076182E-45	striated muscle thin filament
GO:0030017	16515	194	3	2	10934	3	2	false	9.28638806997632E-4	0.019872870469749324	0.0	sarcomere
GO:0032432	16515	215	3	2	10934	3	3	false	0.0011396641629674994	0.02032401090625374	0.0	actin filament bundle
GO:0043292	16515	225	3	2	8742	3	3	false	0.0019450420983579708	0.029731357789186123	0.0	contractile fiber
GO:0030048	16515	137	3	2	2379	2	2	false	0.0032934659911457993	0.04405010763157507	7.382606313090707E-227	actin filament-based movement
GO:0044877	16515	821	3	2	9221	2	1	false	0.007918593816254217	0.08796789904122551	0.0	protein-containing complex binding
GO:0099086	16515	32	3	1	10934	3	2	false	0.008755080078315458	0.08796789904122551	1.581107527041204E-94	synaptonemal structure
GO:0030029	16515	719	3	2	12841	3	1	false	0.009043428873397015	0.08796789904122551	0.0	actin filament-based process
GO:0030049	16515	39	3	2	317	2	2	false	0.014794553368204318	0.1319181008664885	6.718089671970788E-51	muscle filament sliding
GO:0097435	16515	629	3	2	6509	3	1	false	0.026177905488356672	0.20063488161181328	0.0	supramolecular fiber organization
GO:0008092	16515	957	3	2	5904	2	1	false	0.026251292921171832	0.20063488161181328	0.0	cytoskeletal protein binding
GO:0051015	16515	190	3	2	1019	2	2	false	0.03461732003522517	0.24693688291793955	4.066792673797052E-212	actin filament binding
GO:0099080	16515	1510	3	2	10934	3	1	false	0.05192456175995548	0.34288405373386505	0.0	supramolecular complex
GO:0000794	16515	88	3	1	1384	1	2	false	0.0635838150289072	0.34288405373386505	1.1903842564384848E-141	condensed nuclear chromosome
GO:0022412	16515	283	3	1	12909	3	3	false	0.06434166640790771	0.34288405373386505	0.0	cellular process involved in reproduction in multicellular organism
GO:0003012	16515	389	3	2	1482	2	1	false	0.06876668115518732	0.34288405373386505	0.0	muscle system process
GO:0006928	16515	2076	3	2	12841	3	1	false	0.06993865527028383	0.34288405373386505	0.0	movement of cell or subcellular component
GO:0008307	16515	43	3	1	612	1	1	false	0.07026143790849308	0.34288405373386505	4.0457916105969515E-67	structural constituent of muscle
GO:0048515	16515	132	3	1	3678	2	4	false	0.070499525066776	0.34288405373386505	2.636882265012966E-246	spermatid differentiation
GO:0032501	16515	6028	3	3	13878	3	1	false	0.08192506598144499	0.3647608692623053	0.0	multicellular organismal process
GO:0051321	16515	213	3	1	2440	1	3	false	0.08729508196731296	0.3647608692623053	4.2679454732E-313	meiotic cell cycle
GO:0007281	16515	213	3	1	2402	1	4	false	0.08867610324727686	0.3647608692623053	1.411762789751E-311	germ cell development
GO:1903046	16515	213	3	1	2347	1	3	false	0.09075415423944061	0.3647608692623053	2.479179046729534E-309	meiotic cell cycle process
GO:0097517	16515	66	3	2	215	2	1	false	0.09324059986958719	0.3647608692623053	4.4693418435965397E-57	contractile actin filament bundle
GO:0005884	16515	406	3	2	1313	2	2	false	0.09545144242378083	0.3647608692623053	0.0	actin filament
GO:0005198	16515	612	3	1	11969	2	1	false	0.0996537456612829	0.36768795812956107	0.0	structural molecule activity
GO:0071840	16515	6683	3	3	13878	3	1	false	0.11164329395775294	0.37541459799860083	0.0	cellular component organization or biogenesis
GO:0043228	16515	4536	3	3	9283	3	1	false	0.11662916487420302	0.37541459799860083	0.0	non-membrane-bounded organelle
GO:0001649	16515	205	3	1	3385	2	2	false	0.11747174120280705	0.37541459799860083	0.0	osteoblast differentiation
GO:0033275	16515	39	3	2	110	2	1	false	0.12360300250208416	0.37541459799860083	1.0922720390926455E-30	actin-myosin filament sliding
GO:0015629	16515	696	3	2	1977	2	1	false	0.12382274701560503	0.37541459799860083	0.0	actin cytoskeleton
GO:0043232	16515	4526	3	3	9010	3	2	false	0.12671440072788054	0.37541459799860083	0.0	intracellular non-membrane-bounded organelle
GO:0000793	16515	207	3	1	1624	1	1	false	0.12746305418729012	0.37541459799860083	2.70944273168614E-268	condensed chromosome
GO:0016043	16515	6509	3	3	12854	3	2	false	0.12981626285932926	0.37541459799860083	0.0	cellular component organization
GO:0003008	16515	1482	3	2	6028	3	1	false	0.15156329584330136	0.4267703330324538	0.0	system process
GO:0001503	16515	364	3	1	6028	3	1	false	0.17046233686672185	0.45578400104310457	0.0	ossification
GO:0030036	16515	629	3	2	1519	2	2	false	0.17130922240118845	0.45578400104310457	0.0	actin cytoskeleton organization
GO:0048869	16515	3513	3	2	13027	3	2	false	0.17892380346845546	0.45578400104310457	0.0	cellular developmental process
GO:0003779	16515	408	3	2	957	2	1	false	0.18150339056412435	0.45578400104310457	1.0609776100054898E-282	actin binding
GO:0051704	16515	905	3	1	13878	3	1	false	0.18316553312947192	0.45578400104310457	0.0	multi-organism process
GO:0140013	16515	213	3	1	1122	1	2	false	0.18983957219248498	0.4609380329778621	5.072039602284252E-236	meiotic nuclear division
GO:0042802	16515	603	3	1	5904	2	1	false	0.1938524437757364	0.4609380329778621	0.0	identical protein binding
GO:0007010	16515	1441	3	2	4814	3	1	false	0.2151104935682982	0.49510431729000404	0.0	cytoskeleton organization
GO:0007015	16515	385	3	2	825	2	2	false	0.21747572815542235	0.49510431729000404	1.0057800375768117E-246	actin filament organization
GO:0000003	16515	1253	3	1	13878	3	1	false	0.2471573889782242	0.5294801335831775	0.0	reproduction
GO:0022414	16515	1253	3	1	13878	3	2	false	0.2471573889782242	0.5294801335831775	0.0	reproductive process
GO:0099513	16515	1041	3	2	2082	2	2	false	0.24987986544925847	0.5294801335831775	0.0	polymeric cytoskeletal fiber
GO:0046983	16515	799	3	1	5904	2	1	false	0.2523690356331033	0.5294801335831775	0.0	protein dimerization activity
GO:0003006	16515	848	3	1	5486	2	2	false	0.2852808724021519	0.5870202566736586	0.0	developmental process involved in reproduction
GO:0022402	16515	1438	3	1	12841	3	2	false	0.29975818989590775	0.6051721946955119	0.0	cell cycle process
GO:0032504	16515	704	3	1	6150	3	2	false	0.30564723384564985	0.605634333731195	0.0	multicellular organism reproduction
GO:0007049	16515	1553	3	1	12841	3	1	false	0.32073302055780645	0.6163275215917416	0.0	cell cycle
GO:0032502	16515	5265	3	2	13878	3	1	false	0.3225639365339957	0.6163275215917416	0.0	developmental process
GO:0032991	16515	4639	3	2	11845	3	1	false	0.3399945428697429	0.6382353699484647	0.0	protein-containing complex
GO:0046982	16515	280	3	1	799	1	1	false	0.3504380475594878	0.6464977773942275	5.893370673055447E-224	protein heterodimerization activity
GO:0005509	16515	635	3	1	1729	1	1	false	0.36726431463263315	0.6660556214524025	0.0	calcium ion binding
GO:0006996	16515	4814	3	3	6509	3	1	false	0.404487349789986	0.7045560359165668	0.0	organelle organization
GO:0005856	16515	1977	3	2	4526	3	1	false	0.4056983418838082	0.7045560359165668	0.0	cytoskeleton
GO:0005515	16515	5904	3	2	9221	2	1	false	0.40993045912445397	0.7045560359165668	0.0	protein binding
GO:0030054	16515	1821	3	1	10934	3	1	false	0.4210739562695423	0.7045560359165668	0.0	cell junction
GO:0070161	16515	776	3	1	1821	1	1	false	0.42613948379970557	0.7045560359165668	0.0	anchoring junction
GO:0000228	16515	1287	3	1	3007	1	2	false	0.4280013302296901	0.7045560359165668	0.0	nuclear chromosome
GO:0005634	16515	3375	3	1	7335	1	1	false	0.46012269938630634	0.7459564974899209	0.0	nucleus
GO:0007283	16515	448	3	1	858	1	2	false	0.5221445221447325	0.8080592546409658	4.429377058526753E-257	spermatogenesis
GO:0030055	16515	406	3	1	776	1	1	false	0.5231958762888748	0.8080592546409658	2.0238350356373618E-232	cell-substrate junction
GO:0005737	16515	6076	3	2	11683	3	2	false	0.5300942492588145	0.8080592546409658	0.0	cytoplasm
GO:0005575	16515	11845	3	3	14589	3	1	false	0.5351899274240102	0.8080592546409658	0.0	cellular_component
GO:0043167	16515	2941	3	1	9221	2	1	false	0.5361888512103605	0.8080592546409658	0.0	ion binding
GO:0019953	16515	687	3	1	1253	1	2	false	0.5482841181164466	0.8148111199786082	0.0	sexual reproduction
GO:0048609	16515	698	3	1	1253	1	2	false	0.5570630486829465	0.8163398156034265	0.0	multicellular organismal reproductive process
GO:0048285	16515	1165	3	1	4814	3	1	false	0.5645714612584445	0.8163398156034265	0.0	organelle fission
GO:0007286	16515	127	3	1	217	1	2	false	0.5852534562211653	0.8246628131009495	2.0584468653338053E-63	spermatid development
GO:0005488	16515	9221	3	2	11969	2	1	false	0.5935119881858022	0.8246628131009495	0.0	binding
GO:0043229	16515	9004	3	3	10673	3	2	false	0.600377349441901	0.8246628131009495	0.0	intracellular organelle
GO:0043226	16515	9283	3	3	10934	3	1	false	0.6119369062555766	0.8246628131009495	0.0	organelle
GO:0048468	16515	1897	3	1	5006	2	3	false	0.6143380391081621	0.8246628131009495	0.0	cell development
GO:0031981	16515	2789	3	1	4497	1	2	false	0.6201912386041649	0.8246628131009495	0.0	nuclear lumen
GO:0043169	16515	1836	3	1	2941	1	1	false	0.6242774566465132	0.8246628131009495	0.0	cation binding
GO:0044703	16515	843	3	1	1312	1	2	false	0.6425304878047864	0.8295935998178802	0.0	multi-organism reproductive process
GO:0070252	16515	110	3	2	137	2	1	false	0.6435165306998509	0.8295935998178802	3.4499465727825514E-29	actin-mediated cell contraction
GO:0099081	16515	1229	3	2	1510	2	1	false	0.6623446956238604	0.8354680954884389	2.9472324095E-314	supramolecular polymer
GO:0006936	16515	317	3	2	389	2	1	false	0.6636896085655823	0.8354680954884389	2.275965879320519E-80	muscle contraction
GO:0005622	16515	10525	3	3	11845	3	1	false	0.7015317340347604	0.8728359946711554	0.0	intracellular
GO:0005694	16515	1624	3	1	4526	3	1	false	0.7364958827830641	0.8873867059097381	0.0	chromosome
GO:0031974	16515	3948	3	1	10934	3	1	false	0.7392158562699492	0.8873867059097381	0.0	membrane-enclosed lumen
GO:0007276	16515	580	3	1	773	1	2	false	0.7503234152650463	0.8873867059097381	6.572703527412539E-188	gamete generation
GO:0001725	16515	66	3	2	76	2	2	false	0.7526315789473594	0.8873867059097381	1.0476395999303526E-12	stress fiber
GO:0042803	16515	603	3	1	799	1	2	false	0.7546933667082819	0.8873867059097381	1.4553087568464765E-192	protein homodimerization activity
GO:0110165	16515	10934	3	3	11845	3	1	false	0.786543683336195	0.9114002325898839	0.0	cellular anatomical entity
GO:0009987	16515	12841	3	3	13878	3	1	false	0.7921516040267216	0.9114002325898839	0.0	cellular process
GO:0048232	16515	465	3	1	580	1	1	false	0.8017241379312364	0.9125715082094662	8.698010733899691E-125	male gamete generation
GO:0043233	16515	3948	3	1	9283	3	2	false	0.8102270399990588	0.9125715082094662	0.0	organelle lumen
GO:0070013	16515	3948	3	1	9004	3	2	false	0.8229884040575683	0.9172891586891647	0.0	intracellular organelle lumen
GO:0008150	16515	13878	3	3	14589	3	1	false	0.8607945342954457	0.9495362388619866	0.0	biological_process
GO:0030154	16515	3328	3	2	3513	2	1	false	0.8974359473157141	0.9774879749879242	6.4067112836E-314	cell differentiation
GO:0030016	16515	214	3	2	225	2	1	false	0.9044047619047149	0.9774879749879242	6.839113893720555E-19	myofibril
GO:0003674	16515	11969	3	2	14589	3	1	false	0.9148485249957446	0.9788879217454468	0.0	molecular_function
GO:0046872	16515	1729	3	1	1836	1	1	false	0.9417211328980686	0.9934052843150641	1.6689959932889248E-176	metal ion binding
GO:0000280	16515	1122	3	1	1165	1	1	false	0.9630901287558652	0.9934052843150641	1.861771880780646E-79	nuclear division
GO:0005925	16515	399	3	1	406	1	1	false	0.982758620689645	0.9934052843150641	2.9196624968407593E-15	focal adhesion
GO:0099512	16515	1223	3	2	1229	2	1	false	0.9902558421206307	0.9934052843150641	2.1150941658829377E-16	supramolecular fiber
GO:0048856	16515	4812	3	1	5265	2	1	false	0.9926120766611922	0.9934052843150641	0.0	anatomical structure development
GO:0043227	16515	7507	3	1	9283	3	1	false	0.9930068918097362	0.9934052843150641	0.0	membrane-bounded organelle
GO:0043231	16515	7335	3	1	9029	3	2	false	0.9934052843150641	0.9934052843150641	0.0	intracellular membrane-bounded organelle
GO:0000000	16515	14589	3	3	0	0	0	true	1.0	1.0	1.0	Gene Ontology
GO:0000795	16515	32	3	1	32	1	1	true	1.0	1.0	1.0	synaptonemal complex
