## Supplementary File S4 for "PIGNON: A protein-protein interaction-guided functional enrichment analysis for quantitative proteomics": table-mcl2_cluster1027-Parent-Child-Union-Benjamini-Hochberg.txt

ID	Pop.total	Pop.term	Study.total	Study.term	Pop.family	Study.family	nparents	is.trivial	p	p.adjusted	p.min	name
GO:0016810	16515	89	3	3	3358	3	1	false	1.8011004975875297E-5	0.003962421094692565	8.081312179178957E-178	hydrolase activity, acting on carbon-nitrogen (but not peptide) bonds
GO:0016812	16515	8	3	3	89	3	1	false	4.931140150047449E-4	0.05424254165052193	1.4159241340201383E-11	hydrolase activity, acting on carbon-nitrogen (but not peptide) bonds, in cyclic amides
GO:0040011	16515	1650	3	3	13878	3	1	false	0.0016779346581636452	0.12304854159866731	0.0	locomotion
GO:0006928	16515	2076	3	3	12841	3	1	false	0.00422045363643307	0.18689924238349706	0.0	movement of cell or subcellular component
GO:0008092	16515	957	3	3	5904	3	1	false	0.004247710054170388	0.18689924238349706	0.0	cytoskeletal protein binding
GO:0035374	16515	9	3	1	1477	1	3	false	0.006093432633717781	0.19286754647228346	1.1115891936815986E-23	chondroitin sulfate binding
GO:0031941	16515	34	3	1	4867	1	2	false	0.006985822888840144	0.19286754647228346	1.4238148051912704E-87	filamentous actin
GO:0044297	16515	538	3	2	10934	3	1	false	0.007013365326264853	0.19286754647228346	0.0	cell body
GO:0030030	16515	1456	3	3	6509	3	1	false	0.011174964502982573	0.2731657989617962	0.0	cell projection organization
GO:0048869	16515	3513	3	3	13027	3	2	false	0.019598835490523433	0.41558441558437154	0.0	cellular developmental process
GO:0051764	16515	8	3	1	385	1	1	false	0.02077922077921858	0.41558441558437154	8.987250576836201E-17	actin crosslink formation
GO:0097485	16515	253	3	2	2319	3	3	false	0.03301210553661859	0.5774694266414472	0.0	neuron projection guidance
GO:0031005	16515	11	3	1	957	3	1	false	0.03412319339244915	0.5774694266414472	6.85765514458956E-26	filamin binding
GO:0030427	16515	182	3	1	10934	3	1	false	0.04911380763034369	0.5909845962071496	0.0	site of polarized growth
GO:0032989	16515	1057	3	2	7814	3	3	false	0.049910836029451885	0.5909845962071496	0.0	cellular component morphogenesis
GO:0099080	16515	1510	3	2	10934	3	1	false	0.05192456175995548	0.5909845962071496	0.0	supramolecular complex
GO:0030182	16515	1250	3	3	3328	3	2	false	0.05290889280138554	0.5909845962071496	0.0	neuron differentiation
GO:0048468	16515	1897	3	3	5006	3	3	false	0.05436290424082112	0.5909845962071496	0.0	cell development
GO:0032502	16515	5265	3	3	13878	3	1	false	0.05458343508386655	0.5909845962071496	0.0	developmental process
GO:0051017	16515	146	3	1	2669	1	2	false	0.054702135631222566	0.5909845962071496	3.781777130471261E-245	actin filament bundle assembly
GO:0006935	16515	556	3	2	3829	3	2	false	0.057063235801706594	0.5909845962071496	0.0	chemotaxis
GO:0022008	16515	1450	3	3	3721	3	2	false	0.05909845962071496	0.5909845962071496	0.0	neurogenesis
GO:1901681	16515	213	3	1	9221	3	1	false	0.06771708627803809	0.6250625552446851	0.0	sulfur compound binding
GO:0044089	16515	473	3	1	6743	1	3	false	0.07014681892349488	0.6250625552446851	0.0	positive regulation of cellular component biogenesis
GO:0042330	16515	556	3	2	3248	3	2	false	0.07779142834493943	0.6250625552446851	0.0	taxis
GO:0120034	16515	90	3	1	1121	1	4	false	0.08028545941122163	0.6250625552446851	2.004752179266774E-135	positive regulation of plasma membrane bounded cell projection assembly
GO:0042995	16515	1906	3	2	10934	3	1	false	0.08054119857519257	0.6250625552446851	0.0	cell projection
GO:0032501	16515	6028	3	3	13878	3	1	false	0.08192506598144499	0.6250625552446851	0.0	multicellular organismal process
GO:0150034	16515	309	3	1	10934	3	2	false	0.08241534625616935	0.6250625552446851	0.0	distal axon
GO:0045595	16515	1604	3	2	8813	3	3	false	0.08728607006908241	0.6250625552446851	0.0	regulation of cell differentiation
GO:0007010	16515	1441	3	2	4814	2	1	false	0.08955802864257861	0.6250625552446851	0.0	cytoskeleton organization
GO:0046847	16515	52	3	1	570	1	1	false	0.09122807017545669	0.6250625552446851	4.3988898962579424E-75	filopodium assembly
GO:0016049	16515	433	3	1	12855	3	2	false	0.09769201966864019	0.6250625552446851	0.0	cell growth
GO:0030133	16515	367	3	1	3629	1	2	false	0.10112978782020375	0.6250625552446851	0.0	transport vesicle
GO:0031252	16515	401	3	1	10934	3	1	false	0.10604736938738604	0.6250625552446851	0.0	cell leading edge
GO:0007399	16515	1971	3	3	4127	3	1	false	0.10884561089437565	0.6250625552446851	0.0	nervous system development
GO:0048678	16515	66	3	1	602	1	1	false	0.10963455149501251	0.6250625552446851	7.750702815430719E-90	response to axon injury
GO:0071840	16515	6683	3	3	13878	3	1	false	0.11164329395775294	0.6250625552446851	0.0	cellular component organization or biogenesis
GO:0031344	16515	627	3	2	2838	3	2	false	0.12476158528169218	0.6250625552446851	0.0	regulation of cell projection organization
GO:0051128	16515	2242	3	2	10141	3	2	false	0.12499232486996517	0.6250625552446851	0.0	regulation of cellular component organization
GO:0090066	16515	453	3	1	3583	1	1	false	0.1264303656155096	0.6250625552446851	0.0	regulation of anatomical structure size
GO:0040008	16515	601	3	1	8954	2	2	false	0.12974346636930484	0.6250625552446851	0.0	regulation of growth
GO:0016043	16515	6509	3	3	12854	3	2	false	0.12981626285932926	0.6250625552446851	0.0	cellular component organization
GO:0050793	16515	2287	3	2	9945	3	2	false	0.13429974902083766	0.6250625552446851	0.0	regulation of developmental process
GO:0048666	16515	1027	3	3	1990	3	2	false	0.13725792532326858	0.6250625552446851	0.0	neuron development
GO:0098590	16515	2390	3	2	6329	2	2	false	0.14256485757068196	0.6250625552446851	0.0	plasma membrane region
GO:0050896	16515	7281	3	3	13878	3	1	false	0.14438010959247394	0.6250625552446851	0.0	response to stimulus
GO:0042221	16515	3829	3	3	7281	3	1	false	0.14538567860894636	0.6250625552446851	0.0	response to chemical
GO:0032535	16515	336	3	1	6554	3	2	false	0.14607034253633017	0.6250625552446851	0.0	regulation of cellular component size
GO:0016787	16515	3358	3	3	6357	3	1	false	0.14733377968923173	0.6250625552446851	0.0	hydrolase activity
GO:0051271	16515	274	3	1	5240	3	3	false	0.148837343473044	0.6250625552446851	0.0	negative regulation of cellular component movement
GO:0003824	16515	6357	3	3	11969	3	1	false	0.14979141258093986	0.6250625552446851	0.0	catalytic activity
GO:0040013	16515	286	3	1	5353	3	3	false	0.15189965412508358	0.6250625552446851	0.0	negative regulation of locomotion
GO:0060560	16515	201	3	1	2516	2	2	false	0.1534244453782409	0.6250625552446851	1.670279347514282E-303	developmental growth involved in morphogenesis
GO:0030029	16515	719	3	1	12841	3	1	false	0.15875928822222804	0.6256961524580845	0.0	actin filament-based process
GO:0044087	16515	839	3	1	9710	2	2	false	0.16535370846600256	0.6256961524580845	0.0	regulation of cellular component biogenesis
GO:0009611	16515	602	3	1	3575	1	1	false	0.168391608391323	0.6256961524580845	0.0	response to wounding
GO:2000146	16515	250	3	1	1472	1	4	false	0.169836956521634	0.6256961524580845	1.9209271498882467E-290	negative regulation of cell motility
GO:0040007	16515	873	3	1	13878	3	1	false	0.177105580222954	0.6256961524580845	0.0	growth
GO:0030336	16515	236	3	1	1326	1	3	false	0.17797888386115357	0.6256961524580845	7.121135106725915E-269	negative regulation of cell migration
GO:0051239	16515	2782	3	2	10089	3	2	false	0.1861475967982022	0.6256961524580845	0.0	regulation of multicellular organismal process
GO:0030027	16515	192	3	1	1929	2	2	false	0.1892064557346955	0.6256961524580845	1.092492192813918E-270	lamellipodium
GO:0070382	16515	199	3	1	1051	1	2	false	0.18934348239774246	0.6256961524580845	1.0115031066301945E-220	exocytic vesicle
GO:0060491	16515	157	3	1	1570	2	3	false	0.19005736137697124	0.6256961524580845	6.59264865187081E-221	regulation of cell projection assembly
GO:0005856	16515	1977	3	2	4526	2	1	false	0.19074821229340938	0.6256961524580845	0.0	cytoskeleton
GO:0017124	16515	127	3	1	644	1	1	false	0.19720496894405587	0.6256961524580845	3.4576232361850235E-138	SH3 domain binding
GO:0036477	16515	797	3	1	10934	3	1	false	0.20314048873544283	0.6256961524580845	0.0	somatodendritic compartment
GO:0007420	16515	659	3	1	3235	1	3	false	0.20370942813013165	0.6256961524580845	0.0	brain development
GO:0048638	16515	284	3	1	2635	2	3	false	0.20397977693442984	0.6256961524580845	0.0	regulation of developmental growth
GO:0031175	16515	915	3	3	1533	3	2	false	0.21235473858321186	0.6256961524580845	0.0	neuron projection development
GO:0051129	16515	622	3	1	8126	3	3	false	0.2125287095919113	0.6256961524580845	0.0	negative regulation of cellular component organization
GO:0051960	16515	821	3	2	2749	3	2	false	0.21421416193143095	0.6256961524580845	0.0	regulation of nervous system development
GO:0051489	16515	38	3	1	168	1	2	false	0.22619047619047902	0.6256961524580845	1.3389589332312043E-38	regulation of filopodium assembly
GO:0006900	16515	613	3	1	2654	1	3	false	0.23097211755843658	0.6256961524580845	0.0	vesicle budding from membrane
GO:0061387	16515	99	3	1	428	1	2	false	0.2313084112149492	0.6256961524580845	6.420608069451326E-100	regulation of extent of cell growth
GO:0030516	16515	87	3	1	373	1	4	false	0.2332439678284262	0.6256961524580845	2.104213747088152E-87	regulation of axon extension
GO:0051491	16515	27	3	1	115	1	3	false	0.2347826086956532	0.6256961524580845	6.904723364425052E-27	positive regulation of filopodium assembly
GO:0043228	16515	4536	3	2	9283	2	1	false	0.23873737961927036	0.6256961524580845	0.0	non-membrane-bounded organelle
GO:0031345	16515	157	3	1	1798	3	3	false	0.23987102794389376	0.6256961524580845	1.3031687171824176E-230	negative regulation of cell projection organization
GO:0097367	16515	811	3	1	9221	3	1	false	0.24135204192231074	0.6256961524580845	0.0	carbohydrate derivative binding
GO:0048588	16515	200	3	1	2255	3	3	false	0.24327241570068756	0.6256961524580845	1.6537138968796187E-292	developmental cell growth
GO:0005539	16515	200	3	1	811	1	1	false	0.24660912453771136	0.6256961524580845	5.617932269535467E-196	glycosaminoglycan binding
GO:0099513	16515	1041	3	2	2082	2	2	false	0.24987986544925847	0.6256961524580845	0.0	polymeric cytoskeletal fiber
GO:0006897	16515	537	3	1	2131	1	3	false	0.25199436884102927	0.6256961524580845	0.0	endocytosis
GO:0043232	16515	4526	3	2	9010	2	2	false	0.2523084265592556	0.6256961524580845	0.0	intracellular non-membrane-bounded organelle
GO:0060284	16515	839	3	2	2508	3	2	false	0.2607673742361784	0.6256961524580845	0.0	regulation of cell development
GO:0005515	16515	5904	3	3	9221	3	1	false	0.26243731096287665	0.6256961524580845	0.0	protein binding
GO:0097435	16515	629	3	1	6509	3	1	false	0.2628298426854238	0.6256961524580845	0.0	supramolecular fiber organization
GO:0009605	16515	2447	3	2	7281	3	1	false	0.262899113560859	0.6256961524580845	0.0	response to external stimulus
GO:0000904	16515	692	3	2	2048	3	2	false	0.26524985501546483	0.6256961524580845	0.0	cell morphogenesis involved in differentiation
GO:0040012	16515	891	3	1	9059	3	2	false	0.2670223766680236	0.6256961524580845	0.0	regulation of locomotion
GO:0031982	16515	2029	3	1	7507	1	1	false	0.270281071001217	0.6256961524580845	0.0	vesicle
GO:2000026	16515	1794	3	2	5196	3	3	false	0.2752675048774585	0.6256961524580845	0.0	regulation of multicellular organismal development
GO:0051270	16515	896	3	1	8723	3	3	false	0.27761073709795475	0.6256961524580845	0.0	regulation of cellular component movement
GO:0051961	16515	271	3	1	2625	3	4	false	0.2789352352090906	0.6256961524580845	0.0	negative regulation of nervous system development
GO:0010324	16515	545	3	1	1951	1	1	false	0.27934392619166115	0.6256961524580845	0.0	membrane invagination
GO:0045596	16515	593	3	1	5689	3	4	false	0.2812898163698732	0.6256961524580845	0.0	negative regulation of cell differentiation
GO:0120032	16515	154	3	1	1009	2	3	false	0.2820862239842172	0.6256961524580845	1.7384476017178339E-186	regulation of plasma membrane bounded cell projection assembly
GO:0001558	16515	377	3	1	2432	2	3	false	0.2860566774550546	0.6256961524580845	0.0	regulation of cell growth
GO:0048589	16515	579	3	1	5407	3	2	false	0.2881249554698885	0.6256961524580845	0.0	developmental growth
GO:0048858	16515	618	3	2	1730	3	3	false	0.29154509587995764	0.6256961524580845	0.0	cell projection morphogenesis
GO:0019904	16515	644	3	1	5904	3	1	false	0.2928831934760967	0.6256961524580845	0.0	protein domain specific binding
GO:0051093	16515	798	3	1	7314	3	3	false	0.2929395622871941	0.6256961524580845	0.0	negative regulation of developmental process
GO:0043005	16515	1047	3	2	1906	2	1	false	0.301620246052633	0.6380428281882621	0.0	neuron projection
GO:0015631	16515	354	3	2	957	3	1	false	0.30907190762048764	0.6475792350143551	5.238274028515363E-273	tubulin binding
GO:0007275	16515	4343	3	3	6284	3	2	false	0.33004128258351323	0.6758832565267296	0.0	multicellular organism development
GO:0007411	16515	251	3	2	436	2	2	false	0.3308552145945076	0.6758832565267296	2.1968011553238228E-128	axon guidance
GO:0031410	16515	2016	3	1	6076	1	2	false	0.33179723502221276	0.6758832565267296	0.0	cytoplasmic vesicle
GO:0051241	16515	1010	3	1	7773	3	3	false	0.3413918187941414	0.6890477076579	0.0	negative regulation of multicellular organismal process
GO:0051130	16515	1112	3	1	8217	3	3	false	0.3535609782645308	0.7012432027726749	0.0	positive regulation of cellular component organization
GO:0010721	16515	285	3	1	2105	3	3	false	0.35380907048984966	0.7012432027726749	0.0	negative regulation of cell development
GO:0010977	16515	134	3	1	975	3	4	false	0.35855292389084636	0.7026499748267311	8.645481021079112E-169	negative regulation of neuron projection development
GO:0010975	16515	467	3	2	1149	3	3	false	0.36118040056790235	0.7026499748267311	0.0	regulation of neuron projection development
GO:0032990	16515	638	3	2	1057	2	1	false	0.3641004415011243	0.7026499748267311	2.1711294386699665E-307	cell part morphogenesis
GO:0034097	16515	1093	3	1	2958	1	1	false	0.36950642325946553	0.7042898843586327	0.0	response to cytokine
GO:0060322	16515	701	3	1	4812	3	1	false	0.3765245060344351	0.7042898843586327	0.0	head development
GO:0061572	16515	147	3	1	385	1	1	false	0.3818181818181473	0.7042898843586327	1.57468648819635E-110	actin filament bundle organization
GO:0045597	16515	884	3	1	5910	3	4	false	0.3850125920211322	0.7042898843586327	0.0	positive regulation of cell differentiation
GO:0051179	16515	5875	3	2	13878	3	1	false	0.38589105521049927	0.7042898843586327	0.0	localization
GO:0120035	16515	617	3	2	1447	3	2	false	0.3903218014808709	0.7042898843586327	0.0	regulation of plasma membrane bounded cell projection organization
GO:0045665	16515	197	3	1	1276	3	3	false	0.3955983772818345	0.7042898843586327	1.2151284064641819E-237	negative regulation of neuron differentiation
GO:0097708	16515	2016	3	1	9006	2	2	false	0.39761166070901616	0.7042898843586327	0.0	intracellular vesicle
GO:0071345	16515	1013	3	1	2479	1	2	false	0.4086325131104273	0.7042898843586327	0.0	cellular response to cytokine stimulus
GO:0032879	16515	2429	3	1	10462	2	2	false	0.41045963093603816	0.7042898843586327	0.0	regulation of localization
GO:0022604	16515	465	3	1	2863	3	3	false	0.4125171524261333	0.7042898843586327	0.0	regulation of cell morphogenesis
GO:1990138	16515	155	3	1	663	2	3	false	0.4131864226055258	0.7042898843586327	7.134946915597236E-156	neuron projection extension
GO:0051962	16515	478	3	1	2932	3	4	false	0.41380087252301656	0.7042898843586327	0.0	positive regulation of nervous system development
GO:0051094	16515	1228	3	1	7511	3	3	false	0.41470612156411524	0.7042898843586327	0.0	positive regulation of developmental process
GO:0045664	16515	602	3	2	1345	3	2	false	0.42160557496292217	0.7042898843586327	0.0	regulation of neuron differentiation
GO:0009653	16515	2361	3	2	5265	3	2	false	0.4229092796050099	0.7042898843586327	0.0	anatomical structure morphogenesis
GO:0048675	16515	113	3	1	470	2	2	false	0.42343601143232046	0.7042898843586327	6.035079835641482E-112	axon extension
GO:0050768	16515	252	3	1	1489	3	4	false	0.4268787247813435	0.7042898843586327	3.417637828274547E-293	negative regulation of neurogenesis
GO:0031346	16515	354	3	1	2059	3	3	false	0.4323604945785598	0.7042898843586327	0.0	positive regulation of cell projection organization
GO:0051674	16515	1451	3	1	5875	2	1	false	0.4329906185947071	0.7042898843586327	0.0	localization of cell
GO:0005773	16515	3678	3	1	8452	1	2	false	0.4351632749624206	0.7042898843586327	0.0	vacuole
GO:0007409	16515	435	3	2	659	2	3	false	0.43537920123988205	0.7042898843586327	1.0891818025309468E-182	axonogenesis
GO:0050767	16515	737	3	2	1592	3	4	false	0.44447657210969255	0.7102160608433199	0.0	regulation of neurogenesis
GO:0030031	16515	584	3	1	3268	3	2	false	0.4461213883308339	0.7102160608433199	0.0	cell projection assembly
GO:0016192	16515	2128	3	1	4702	1	1	false	0.45257337303454787	0.7102160608433199	0.0	vesicle-mediated transport
GO:0099503	16515	920	3	1	2016	1	1	false	0.45634920634892834	0.7102160608433199	0.0	secretory vesicle
GO:0005488	16515	9221	3	3	11969	3	1	false	0.4572229480303556	0.7102160608433199	0.0	binding
GO:0048667	16515	545	3	2	1154	3	2	false	0.45841218472614287	0.7102160608433199	0.0	cell morphogenesis involved in neuron differentiation
GO:0007015	16515	385	3	1	825	1	2	false	0.466666666666611	0.7179487179486324	1.0057800375768117E-246	actin filament organization
GO:0008361	16515	158	3	1	336	1	1	false	0.4702380952381083	0.7184193121693321	2.974174557570783E-100	regulation of cell size
GO:0051240	16515	1553	3	1	7916	3	3	false	0.4806881497663228	0.7293199513695933	0.0	positive regulation of multicellular organismal process
GO:0043168	16515	1438	3	1	2941	1	1	false	0.4889493369593451	0.7367729735003831	0.0	anion binding
GO:0016050	16515	1460	3	1	4814	2	1	false	0.5146280616695884	0.7536674947046158	0.0	vesicle organization
GO:0007417	16515	893	3	1	4127	3	2	false	0.5189065690742465	0.7536674947046158	0.0	central nervous system development
GO:0071944	16515	5612	3	2	10934	3	1	false	0.5198892337374575	0.7536674947046158	0.0	cell periphery
GO:0005884	16515	406	3	1	1313	2	2	false	0.5229796314527638	0.7536674947046158	0.0	actin filament
GO:0010769	16515	286	3	1	1297	3	3	false	0.5266864369601402	0.7536674947046158	2.595779349600827E-296	regulation of cell morphogenesis involved in differentiation
GO:0005874	16515	523	3	1	1665	2	2	false	0.5296900265652333	0.7536674947046158	0.0	microtubule
GO:0050770	16515	168	3	1	753	3	3	false	0.5316349131622011	0.7536674947046158	7.390573749013251E-173	regulation of axonogenesis
GO:0061564	16515	477	3	2	915	3	1	false	0.5319828171795835	0.7536674947046158	3.141381716105017E-274	axon development
GO:0005575	16515	11845	3	3	14589	3	1	false	0.5351899274240102	0.7536674947046158	0.0	cellular_component
GO:2000145	16515	829	3	1	1544	1	3	false	0.5369170984451738	0.7536674947046158	0.0	regulation of cell motility
GO:0010720	16515	490	3	1	2161	3	3	false	0.5378445303119304	0.7536674947046158	0.0	positive regulation of cell development
GO:0003674	16515	11969	3	3	14589	3	1	false	0.5521759367843886	0.7688525702061106	0.0	molecular_function
GO:0008017	16515	265	3	2	354	2	1	false	0.559850194459148	0.7746354891887582	4.169266417251734E-86	microtubule binding
GO:0030426	16515	177	3	1	314	1	2	false	0.563694267515843	0.775079617834284	8.499664012310926E-93	growth cone
GO:0030334	16515	777	3	1	1360	1	2	false	0.5713235294118674	0.7806905370845393	0.0	regulation of cell migration
GO:0015629	16515	696	3	1	1977	2	1	false	0.5802743698270871	0.7851910440098595	0.0	actin cytoskeleton
GO:0010976	16515	263	3	1	1044	3	4	false	0.581755182607305	0.7851910440098595	4.282437784198403E-255	positive regulation of neuron projection development
GO:0045666	16515	337	3	1	1301	3	3	false	0.5935111914269592	0.796173549475189	2.4E-322	positive regulation of neuron differentiation
GO:0065008	16515	3583	3	1	9584	2	1	false	0.6079634271676224	0.8106179028901632	0.0	regulation of biological quality
GO:0016020	16515	6329	3	2	10934	3	1	false	0.6172855591010364	0.8180892951941447	0.0	membrane
GO:0050769	16515	427	3	1	1522	3	4	false	0.6278961626917778	0.8260284253480256	0.0	positive regulation of neurogenesis
GO:0048731	16515	4127	3	3	4812	3	2	false	0.6307853429930377	0.8260284253480256	0.0	system development
GO:0120025	16515	1906	3	2	2390	2	2	false	0.6359219645135012	0.8278274094258595	0.0	plasma membrane bounded cell projection
GO:0022603	16515	970	3	1	3247	3	2	false	0.6552762669883977	0.8401789888465938	0.0	regulation of anatomical structure morphogenesis
GO:0061024	16515	1951	3	1	6509	3	1	false	0.6566836850507172	0.8401789888465938	0.0	membrane organization
GO:0030036	16515	629	3	1	1519	2	2	false	0.6568672094618824	0.8401789888465938	0.0	actin cytoskeleton organization
GO:0099081	16515	1229	3	2	1510	2	1	false	0.6623446956238604	0.8422880522384353	2.9472324095E-314	supramolecular polymer
GO:0012505	16515	3456	3	1	10934	3	3	false	0.680136935697461	0.8599432520312725	0.0	endomembrane system
GO:0043167	16515	2941	3	1	9221	3	1	false	0.6841516008178558	0.8600762981710186	0.0	ion binding
GO:0048523	16515	4164	3	1	12864	3	3	false	0.6906991022846116	0.8633738778557646	0.0	negative regulation of cellular process
GO:0050794	16515	8239	3	2	12995	3	2	false	0.6962203657135632	0.8653586466496266	0.0	regulation of cellular process
GO:0050789	16515	8917	3	2	13878	3	2	false	0.708015106412641	0.8690106657813988	0.0	regulation of biological process
GO:0048519	16515	4686	3	1	13878	3	2	false	0.7094629446470648	0.8690106657813988	0.0	negative regulation of biological process
GO:0043229	16515	9004	3	2	10673	2	2	false	0.711689257491939	0.8690106657813988	0.0	intracellular organelle
GO:0071310	16515	2428	3	1	3396	1	2	false	0.7149587750292418	0.8690106657813988	0.0	cellular response to organic substance
GO:0048812	16515	604	3	2	927	3	2	false	0.7206061797918898	0.8710624151330536	1.979770327319711E-259	neuron projection morphogenesis
GO:0048522	16515	4621	3	1	12886	3	3	false	0.7361739634427935	0.8850178795487136	0.0	positive regulation of cellular process
GO:0005886	16515	5537	3	2	6400	2	2	false	0.7484771057987615	0.8901038053202112	0.0	plasma membrane
GO:0097447	16515	581	3	1	1166	2	3	false	0.7484963817465412	0.8901038053202112	0.0	dendritic tree
GO:0048518	16515	5275	3	1	13878	3	2	false	0.76181656941211	0.898130613860596	0.0	positive regulation of biological process
GO:0048856	16515	4812	3	3	5265	3	1	false	0.7634110217815065	0.898130613860596	0.0	anatomical structure development
GO:0065007	16515	9584	3	2	13878	3	1	false	0.7720556775335542	0.9008022776970943	0.0	biological regulation
GO:0032991	16515	4639	3	1	11845	3	1	false	0.774883797500698	0.9008022776970943	0.0	protein-containing complex
GO:0120031	16515	570	3	1	1446	3	2	false	0.7779656034656723	0.9008022776970943	0.0	plasma membrane bounded cell projection assembly
GO:0022607	16515	2668	3	1	6683	3	2	false	0.7832232637594164	0.90124797048939	0.0	cellular component assembly
GO:0110165	16515	10934	3	3	11845	3	1	false	0.786543683336195	0.90124797048939	0.0	cellular anatomical entity
GO:0009987	16515	12841	3	3	13878	3	1	false	0.7921516040267216	0.9029707403413407	0.0	cellular process
GO:0030425	16515	581	3	1	1047	2	2	false	0.8021388616477649	0.9096420080541665	1.4979502321803E-311	dendrite
GO:0043025	16515	472	3	1	843	2	2	false	0.8066091298184209	0.9100205567182186	2.652551411051871E-250	neuronal cell body
GO:0044085	16515	2890	3	1	6683	3	1	false	0.817238147445301	0.9152763130598708	0.0	cellular component biogenesis
GO:0030424	16515	602	3	1	1047	2	1	false	0.8195883348763389	0.9152763130598708	3.60013370824989E-309	axon
GO:0000902	16515	960	3	2	1057	2	1	false	0.8248043347382629	0.9164492608202921	4.187268842637695E-140	cell morphogenesis
GO:0006996	16515	4814	3	2	6509	3	1	false	0.8319225479782819	0.9184039207111742	0.0	organelle organization
GO:0051716	16515	5952	3	1	13037	3	2	false	0.8395267692835545	0.9184039207111742	0.0	cellular response to stimulus
GO:0070887	16515	2939	3	1	6418	3	2	false	0.8407818440019531	0.9184039207111742	0.0	cellular response to chemical stimulus
GO:0015630	16515	1194	3	1	1977	2	1	false	0.8432617817438963	0.9184039207111742	0.0	microtubule cytoskeleton
GO:0030154	16515	3328	3	3	3513	3	1	false	0.8501486644184633	0.9213433801579405	6.4067112836E-314	cell differentiation
GO:0008150	16515	13878	3	3	14589	3	1	false	0.8607945342954457	0.9250313261358153	0.0	biological_process
GO:0048699	16515	1380	3	3	1450	3	1	false	0.8619610084447369	0.9250313261358153	3.2946673344839256E-121	generation of neurons
GO:0006950	16515	3575	3	1	7281	3	1	false	0.8681832876788258	0.9271860353851538	0.0	response to stress
GO:0005737	16515	6076	3	1	11683	3	2	false	0.889488451606321	0.9453500451854618	0.0	cytoplasm
GO:0016477	16515	1315	3	1	1451	1	1	false	0.9062715368704692	0.9585564332283809	2.5941692467191015E-195	cell migration
GO:0043226	16515	9283	3	2	10934	3	1	false	0.938509850624058	0.9839339124016666	0.0	organelle
GO:0048513	16515	3125	3	1	4812	3	2	false	0.9569605704801017	0.9839339124016666	0.0	animal organ development
GO:0120036	16515	1437	3	3	1456	3	1	false	0.9613340703601524	0.9839339124016666	1.0870553178834464E-43	plasma membrane bounded cell projection organization
GO:0043227	16515	7507	3	1	9283	2	1	false	0.9634142970128743	0.9839339124016666	0.0	membrane-bounded organelle
GO:0043231	16515	7335	3	1	9029	2	2	false	0.9648164902476057	0.9839339124016666	0.0	intracellular membrane-bounded organelle
GO:0005622	16515	10525	3	2	11845	3	1	false	0.9655311321890564	0.9839339124016666	0.0	intracellular
GO:0048870	16515	1451	3	1	2148	3	3	false	0.9659332437437191	0.9839339124016666	0.0	cell motility
GO:0051234	16515	4792	3	1	5875	2	1	false	0.9660442049034544	0.9839339124016666	0.0	establishment of localization
GO:0006810	16515	4702	3	1	4792	1	1	false	0.9812186978288634	0.9935327532215971	1.9528703698435357E-193	transport
GO:0010033	16515	2958	3	1	3829	3	1	false	0.988260720942367	0.9935327532215971	0.0	response to organic substance
GO:0099512	16515	1223	3	2	1229	2	1	false	0.9902558421206307	0.9935327532215971	2.1150941658829377E-16	supramolecular fiber
GO:0120039	16515	616	3	2	618	2	1	false	0.9935327532215972	0.9935327532215971	5.24513120695616E-6	plasma membrane bounded cell projection morphogenesis
GO:0000000	16515	14589	3	3	0	0	0	true	1.0	1.0	1.0	Gene Ontology
