## Supplementary File S4 for "PIGNON: A protein-protein interaction-guided functional enrichment analysis for quantitative proteomics": table-mcl2_cluster1028-Parent-Child-Union-Benjamini-Hochberg.txt

ID	Pop.total	Pop.term	Study.total	Study.term	Pop.family	Study.family	nparents	is.trivial	p	p.adjusted	p.min	name
GO:0045048	16515	7	3	1	1208	1	3	false	0.005794701986752398	0.20314093412130618	1.3662349640993993E-18	protein insertion into ER membrane
GO:0032964	16515	42	3	1	4795	1	2	false	0.008759124087580233	0.20314093412130618	4.293043526530898E-104	collagen biosynthetic process
GO:0032963	16515	87	3	1	9406	1	1	false	0.009249415266861329	0.20314093412130618	6.469183581600734E-214	collagen metabolic process
GO:0007029	16515	48	3	1	4903	1	2	false	0.009789924535966563	0.20314093412130618	1.1271386227654704E-116	endoplasmic reticulum organization
GO:0051205	16515	54	3	1	3391	1	3	false	0.015924506045422407	0.23756054601519286	8.125702075368737E-120	protein insertion into membrane
GO:0071806	16515	52	3	1	3028	1	2	false	0.01717305151917057	0.23756054601519286	1.1962272662595594E-113	protein transmembrane transport
GO:0065002	16515	44	3	1	1365	1	2	false	0.03223443223443808	0.38220826792262297	6.0672998251640345E-84	intracellular protein transmembrane transport
GO:0006616	16515	8	3	1	131	1	2	false	0.061068702290074744	0.5924830414872414	5.780963552713522E-13	SRP-dependent cotranslational protein targeting to membrane, translocation
GO:0005783	16515	543	3	1	8452	1	3	false	0.0642451490769298	0.5924830414872414	0.0	endoplasmic reticulum
GO:0010256	16515	473	3	1	6509	1	1	false	0.0726686126899401	0.6031494853265028	0.0	endomembrane system organization
GO:0006412	16515	624	3	1	6770	1	5	false	0.0921713441653782	0.6954746877933082	0.0	translation
GO:0070972	16515	135	3	1	1178	1	1	false	0.11460101867568047	0.7700195312500185	1.9703286430733914E-181	protein localization to endoplasmic reticulum
GO:0006518	16515	763	3	1	6170	1	2	false	0.12366288492667801	0.7700195312500185	0.0	peptide metabolic process
GO:0090150	16515	302	3	1	2167	1	2	false	0.13936317489616462	0.7700195312500185	0.0	establishment of protein localization to membrane
GO:0005791	16515	77	3	1	543	1	1	false	0.1418047882136262	0.7700195312500185	1.0988158503889974E-95	rough endoplasmic reticulum
GO:0006614	16515	95	3	1	640	1	3	false	0.14843750000000358	0.7700195312500185	4.1505314621492907E-116	SRP-dependent cotranslational protein targeting to membrane
GO:0046907	16515	1873	3	1	11294	1	3	false	0.1658402691697457	0.7961630695442745	0.0	intracellular transport
GO:0006414	16515	624	3	1	3359	1	2	false	0.18576957427785606	0.7961630695442745	0.0	translational elongation
GO:0043603	16515	982	3	1	5039	1	1	false	0.19487993649594967	0.7961630695442745	0.0	cellular amide metabolic process
GO:0043604	16515	761	3	1	3900	1	2	false	0.19512820512794776	0.7961630695442745	0.0	amide biosynthetic process
GO:0072599	16515	112	3	1	556	1	2	false	0.20143884892084052	0.7961630695442745	1.158952774867183E-120	establishment of protein localization to endoplasmic reticulum
GO:1901566	16515	1676	3	1	7864	1	2	false	0.21312309257414314	0.8040553038024492	0.0	organonitrogen compound biosynthetic process
GO:0072594	16515	534	3	1	2220	1	2	false	0.24054054054040105	0.8680376028197081	0.0	establishment of protein localization to organelle
GO:0045047	16515	108	3	1	410	1	2	false	0.2634146341463821	0.8883243243243751	4.7891797286434425E-102	protein targeting to ER
GO:0072657	16515	581	3	1	2012	1	1	false	0.2887673956261367	0.8883243243243751	0.0	protein localization to membrane
GO:0055085	16515	1399	3	1	4702	1	1	false	0.29753296469712665	0.8883243243243751	0.0	transmembrane transport
GO:0006605	16515	406	3	1	1362	1	1	false	0.29809104258455543	0.8883243243243751	0.0	protein targeting
GO:0061024	16515	1951	3	1	6509	1	1	false	0.2997388231671678	0.8883243243243751	0.0	membrane organization
GO:0012505	16515	3456	3	1	10934	1	3	false	0.31607828791008497	0.8883243243243751	0.0	endomembrane system
GO:0043043	16515	640	3	1	1774	1	3	false	0.36076662908686585	0.8883243243243751	0.0	peptide biosynthetic process
GO:0006612	16515	185	3	1	506	1	2	false	0.3656126482214011	0.8883243243243751	1.4086838666207554E-143	protein targeting to membrane
GO:0045184	16515	1978	3	1	5129	1	2	false	0.3856502242142764	0.8883243243243751	0.0	establishment of protein localization
GO:0051179	16515	5875	3	1	13878	1	1	false	0.42333189220573325	0.8883243243243751	0.0	localization
GO:0009059	16515	3643	3	1	8388	1	2	false	0.43431092036376584	0.8883243243243751	0.0	macromolecule biosynthetic process
GO:0005773	16515	3678	3	1	8452	1	2	false	0.4351632749624206	0.8883243243243751	0.0	vacuole
GO:0034645	16515	3359	3	1	7536	1	3	false	0.4457271762219222	0.8883243243243751	0.0	cellular macromolecule biosynthetic process
GO:0071705	16515	2183	3	1	4702	1	1	false	0.4642705231834458	0.8883243243243751	0.0	nitrogen compound transport
GO:0051641	16515	2730	3	1	5875	1	1	false	0.46468085106490864	0.8883243243243751	0.0	cellular localization
GO:0006886	16515	1362	3	1	2870	1	3	false	0.47456445993091895	0.8883243243243751	0.0	intracellular protein transport
GO:0033036	16515	2808	3	1	5875	1	1	false	0.47795744680895536	0.8883243243243751	0.0	macromolecule localization
GO:0010467	16515	3646	3	1	7606	1	1	false	0.47935840126125334	0.8883243243243751	0.0	gene expression
GO:0071840	16515	6683	3	1	13878	1	1	false	0.4815535379752995	0.8883243243243751	0.0	cellular component organization or biogenesis
GO:0009058	16515	4757	3	1	9406	1	1	false	0.5057410163721884	0.8883243243243751	0.0	biosynthetic process
GO:0016043	16515	6509	3	1	12854	1	2	false	0.5063793371695241	0.8883243243243751	0.0	cellular component organization
GO:0071944	16515	5612	3	1	10934	1	1	false	0.5132613865040625	0.8883243243243751	0.0	cell periphery
GO:0044249	16515	4600	3	1	8896	1	2	false	0.5170863309352786	0.8883243243243751	0.0	cellular biosynthetic process
GO:1901576	16515	4681	3	1	9027	1	2	false	0.518555444775452	0.8883243243243751	0.0	organic substance biosynthetic process
GO:0005737	16515	6076	3	1	11683	1	2	false	0.5200718993428045	0.8883243243243751	0.0	cytoplasm
GO:0071702	16515	2495	3	1	4702	1	1	false	0.5306252658462377	0.8883243243243751	0.0	organic substance transport
GO:0006613	16515	99	3	1	185	1	1	false	0.5351351351351658	0.8883243243243751	5.484574941527515E-55	cotranslational protein targeting to membrane
GO:0034641	16515	5039	3	1	9147	1	2	false	0.5508910025088619	0.8965481021222655	0.0	cellular nitrogen compound metabolic process
GO:0016020	16515	6329	3	1	10934	1	1	false	0.5788366563045235	0.9023199352591712	0.0	membrane
GO:0033365	16515	1178	3	1	2012	1	1	false	0.5854870775346548	0.9023199352591712	0.0	protein localization to organelle
GO:0019538	16515	5250	3	1	8935	1	3	false	0.5875769445978096	0.9023199352591712	0.0	protein metabolic process
GO:0070727	16515	2015	3	1	3370	1	2	false	0.5979228486657159	0.9023199352591712	0.0	cellular macromolecule localization
GO:0044271	16515	3707	3	1	5830	1	2	false	0.6358490566033003	0.9424191374656058	0.0	cellular nitrogen compound biosynthetic process
GO:0044267	16515	4687	3	1	7022	1	2	false	0.6674736542281041	0.9480358399132828	0.0	cellular protein metabolic process
GO:0008152	16515	9406	3	1	13878	1	1	false	0.6777633664824914	0.9480358399132828	0.0	metabolic process
GO:0044237	16515	8863	3	1	13059	1	2	false	0.678689026725022	0.9480358399132828	0.0	cellular metabolic process
GO:1901564	16515	6170	3	1	9003	1	2	false	0.6853271131903249	0.9480358399132828	0.0	organonitrogen compound metabolic process
GO:0044260	16515	6589	3	1	9167	1	2	false	0.7187738627761757	0.9679667363322333	0.0	cellular macromolecule metabolic process
GO:0006996	16515	4814	3	1	6509	1	1	false	0.7395913350707962	0.9679667363322333	0.0	organelle organization
GO:0015833	16515	1929	3	1	2495	1	2	false	0.7731462925850212	0.9679667363322333	0.0	peptide transport
GO:0034613	16515	2012	3	1	2533	1	2	false	0.7943150414545266	0.9679667363322333	0.0	cellular protein localization
GO:0043227	16515	7507	3	1	9283	1	1	false	0.808682537973074	0.9679667363322333	0.0	membrane-bounded organelle
GO:0005575	16515	11845	3	1	14589	1	1	false	0.8119130851968446	0.9679667363322333	0.0	cellular_component
GO:0043231	16515	7335	3	1	9029	1	2	false	0.812382323626683	0.9679667363322333	0.0	intracellular membrane-bounded organelle
GO:0051234	16515	4792	3	1	5875	1	1	false	0.8156595744665065	0.9679667363322333	0.0	establishment of localization
GO:0043229	16515	9004	3	1	10673	1	2	false	0.8436240981907518	0.9679667363322333	0.0	intracellular organelle
GO:0043170	16515	7606	3	1	8995	1	1	false	0.8455808782695051	0.9679667363322333	0.0	macromolecule metabolic process
GO:0043226	16515	9283	3	1	10934	1	1	false	0.849003109566795	0.9679667363322333	0.0	organelle
GO:0005886	16515	5537	3	1	6400	1	2	false	0.8651562500031486	0.9679667363322333	0.0	plasma membrane
GO:0006807	16515	8339	3	1	9406	1	1	false	0.8865617690907434	0.9679667363322333	0.0	nitrogen compound metabolic process
GO:0005622	16515	10525	3	1	11845	1	1	false	0.8885605740914505	0.9679667363322333	0.0	intracellular
GO:0042886	16515	1950	3	1	2183	1	1	false	0.8932661475035535	0.9679667363322333	3.676E-321	amide transport
GO:0008104	16515	2531	3	1	2808	1	1	false	0.9013532763532341	0.9679667363322333	0.0	protein localization
GO:0110165	16515	10934	3	1	11845	1	1	false	0.9230899113551975	0.9679667363322333	0.0	cellular anatomical entity
GO:0009987	16515	12841	3	1	13878	1	1	false	0.9252774175035601	0.9679667363322333	0.0	cellular process
GO:0044238	16515	8708	3	1	9406	1	1	false	0.9257920476364541	0.9679667363322333	0.0	primary metabolic process
GO:0015031	16515	1899	3	1	2008	1	2	false	0.945717131473267	0.9679667363322333	2.850273740397961E-183	protein transport
GO:0008150	16515	13878	3	1	14589	1	1	false	0.9512646514428278	0.9679667363322333	0.0	biological_process
GO:0071704	16515	8995	3	1	9406	1	1	false	0.9563044864969051	0.9679667363322333	0.0	organic substance metabolic process
GO:0006810	16515	4702	3	1	4792	1	1	false	0.9812186978288634	0.9812186978288634	1.9528703698435357E-193	transport
GO:0000000	16515	14589	3	1	0	0	0	true	1.0	1.0	1.0	Gene Ontology
