## Supplementary File S4 for "PIGNON: A protein-protein interaction-guided functional enrichment analysis for quantitative proteomics": table-mcl2_cluster1031-Parent-Child-Union-Benjamini-Hochberg.txt

ID	Pop.total	Pop.term	Study.total	Study.term	Pop.family	Study.family	nparents	is.trivial	p	p.adjusted	p.min	name
GO:0045254	16515	8	3	3	6077	3	2	false	1.4979109431789938E-9	1.917326007269112E-7	2.1777523150528986E-26	pyruvate dehydrogenase complex
GO:0004742	16515	6	3	3	3053	3	3	false	4.2211200599195495E-9	2.7015168383485117E-7	8.93525042504164E-19	dihydrolipoyllysine-residue acetyltransferase activity
GO:0006099	16515	33	3	3	8712	3	2	false	4.9524668423107934E-8	2.1130525193859387E-6	8.732724374914446E-94	tricarboxylic acid cycle
GO:0005967	16515	6	3	3	574	3	3	false	6.378502100631747E-7	2.041120672202159E-5	2.0665538328866358E-14	mitochondrial pyruvate dehydrogenase complex
GO:0035383	16515	91	3	3	9008	3	2	false	9.975471347259156E-7	2.2699859057855542E-5	2.8700392171565257E-220	thioester metabolic process
GO:0035384	16515	49	3	3	4702	3	3	false	1.0640558933369786E-6	2.2699859057855542E-5	8.938228565677476E-118	thioester biosynthetic process
GO:0044272	16515	168	3	3	4689	3	2	false	4.520339478448393E-5	6.255263827560449E-4	9.4621916935E-314	sulfur compound biosynthetic process
GO:0034603	16515	6	3	3	138	3	2	false	4.667052476338097E-5	6.255263827560449E-4	1.1638679974409909E-10	pyruvate dehydrogenase [NAD(P)+] activity
GO:0004738	16515	6	3	3	138	3	1	false	4.667052476338097E-5	6.255263827560449E-4	1.1638679974409909E-10	pyruvate dehydrogenase activity
GO:0006790	16515	325	3	3	8863	3	1	false	4.886924865281601E-5	6.255263827560449E-4	0.0	sulfur compound metabolic process
GO:0016418	16515	6	3	3	122	3	2	false	6.77414984419475E-5	7.315498398211598E-4	2.4739517141595845E-10	S-acetyltransferase activity
GO:0051188	16515	194	3	3	4716	3	2	false	6.858279748323373E-5	7.315498398211598E-4	0.0	cofactor biosynthetic process
GO:0098798	16515	238	3	3	5345	3	2	false	8.722439641281808E-5	7.831219297434407E-4	0.0	mitochondrial protein complex
GO:0051186	16515	395	3	3	8863	3	1	false	8.788011898659136E-5	7.831219297434407E-4	0.0	cofactor metabolic process
GO:0071616	16515	49	3	3	1065	3	7	false	9.177210114180945E-5	7.831219297434407E-4	8.530670457462913E-86	acyl-CoA biosynthetic process
GO:0006091	16515	491	3	3	8863	3	1	false	1.6904066779049203E-4	0.0013523253423239363	0.0	generation of precursor metabolites and energy
GO:0016624	16515	9	3	3	138	3	1	false	1.9601620400620015E-4	0.0014758867125172718	2.609430197646809E-14	oxidoreductase activity, acting on the aldehyde or oxo group of donors, disulfide as acceptor
GO:0072521	16515	511	3	3	8470	3	5	false	2.1837980106281606E-4	0.0015096642616770689	0.0	purine-containing compound metabolic process
GO:0005975	16515	557	3	3	8996	3	2	false	2.361671410390194E-4	0.0015096642616770689	0.0	carbohydrate metabolic process
GO:0072522	16515	282	3	3	4466	3	6	false	2.4925799177675335E-4	0.0015096642616770689	0.0	purine-containing compound biosynthetic process
GO:0016667	16515	49	3	3	757	3	1	false	2.558412384582612E-4	0.0015096642616770689	2.500184981651664E-78	oxidoreductase activity, acting on a sulfur group of donors
GO:0006637	16515	91	3	3	1412	3	6	false	2.594735449757462E-4	0.0015096642616770689	6.072131493490597E-146	acyl-CoA metabolic process
GO:1990204	16515	92	3	3	1314	3	1	false	3.3287241186526125E-4	0.0018525073355979756	3.9884215346946503E-144	oxidoreductase complex
GO:0016668	16515	14	3	3	141	3	2	false	7.959589774988633E-4	0.004245114546660604	1.383659963160734E-19	oxidoreductase activity, acting on a sulfur group of donors, NAD(P) as acceptor
GO:0006086	16515	16	3	3	151	3	2	false	9.95599804435777E-4	0.005097470998711178	6.524959590380879E-22	acetyl-CoA biosynthetic process from pyruvate
GO:0005759	16515	457	3	3	4452	3	2	false	0.0010752753214535679	0.005229702322491508	0.0	mitochondrial matrix
GO:0016746	16515	296	3	3	2841	3	1	false	0.0011207431449012308	0.005229702322491508	0.0	transferase activity, transferring acyl groups
GO:1901293	16515	359	3	3	3424	3	3	false	0.0011439973830450173	0.005229702322491508	0.0	nucleoside phosphate biosynthetic process
GO:0006082	16515	1019	3	3	9265	3	3	false	0.001326927763027866	0.005745652873866491	0.0	organic acid metabolic process
GO:0019637	16515	1008	3	3	9042	3	2	false	0.0013817789773566587	0.005745652873866491	0.0	organophosphate metabolic process
GO:0055114	16515	1051	3	3	9406	3	1	false	0.0013915253053895407	0.005745652873866491	0.0	oxidation-reduction process
GO:0016491	16515	757	3	3	6524	3	2	false	0.0015567630007693135	0.006227052003077254	0.0	oxidoreductase activity
GO:1901135	16515	1073	3	3	8995	3	1	false	0.0016932665684362023	0.006567821841207088	0.0	carbohydrate derivative metabolic process
GO:0055086	16515	656	3	3	5306	3	2	false	0.001882204200998973	0.0070859452272902515	0.0	nucleobase-containing small molecule metabolic process
GO:0005739	16515	1076	3	3	8452	3	2	false	0.0020582622929407332	0.007334636798059542	0.0	mitochondrion
GO:0090407	16515	624	3	3	4895	3	2	false	0.0020628665994542462	0.007334636798059542	0.0	organophosphate biosynthetic process
GO:0005996	16515	261	3	3	1933	3	2	false	0.002437206734524717	0.008431417892409832	0.0	monosaccharide metabolic process
GO:1901137	16515	671	3	3	4911	3	2	false	0.0025408497379472168	0.008558651748874836	0.0	carbohydrate derivative biosynthetic process
GO:0016651	16515	106	3	3	757	3	1	false	0.0026789454908472334	0.008792436482780663	1.6881037154436157E-132	oxidoreductase activity, acting on NAD(P)H
GO:0019693	16515	483	3	3	3417	3	3	false	0.0028092196432863157	0.00898950285851621	0.0	ribose phosphate metabolic process
GO:0033866	16515	62	3	3	417	3	2	false	0.00315206592835083	0.009840596068997714	1.329064227942757E-75	nucleoside bisphosphate biosynthetic process
GO:0030431	16515	21	3	1	6028	1	1	false	0.003483742534845934	0.010617120106197133	2.1870196087288147E-60	sleep
GO:0030523	16515	6	3	3	31	3	1	false	0.004449388209121224	0.013244690482965504	1.3581771090113694E-6	dihydrolipoamide S-acyltransferase activity
GO:0016417	16515	31	3	3	178	3	1	false	0.004863792178113896	0.014149213609058605	2.277875838844542E-35	S-acyltransferase activity
GO:0034033	16515	62	3	3	343	3	3	false	0.005672809109973826	0.01613599035725888	7.269028156110723E-70	purine nucleoside bisphosphate biosynthetic process
GO:0016903	16515	138	3	3	757	3	1	false	0.005950780556011092	0.016558693721074345	2.0410077817667137E-155	oxidoreductase activity, acting on the aldehyde or oxo group of donors
GO:0006753	16515	587	3	3	3053	3	3	false	0.007078447937198861	0.018959213328291237	0.0	nucleoside phosphate metabolic process
GO:0044281	16515	1811	3	3	9406	3	1	false	0.007127860595174982	0.018959213328291237	0.0	small molecule metabolic process
GO:0043603	16515	982	3	3	5039	3	1	false	0.007382986911116999	0.018959213328291237	0.0	cellular amide metabolic process
GO:0043604	16515	761	3	3	3900	3	2	false	0.007405942706363764	0.018959213328291237	0.0	amide biosynthetic process
GO:0033865	16515	123	3	3	587	3	1	false	0.009023161468348794	0.022646366038208736	3.352735263289956E-130	nucleoside bisphosphate metabolic process
GO:1901566	16515	1676	3	3	7864	3	2	false	0.009666727124286878	0.023795020613629238	0.0	organonitrogen compound biosynthetic process
GO:0015980	16515	256	3	3	1103	3	2	false	0.012389946652595395	0.029922890028909632	1.0277905094124506E-258	energy derivation by oxidation of organic compounds
GO:0034032	16515	123	3	3	511	3	2	false	0.01368804593182747	0.03244573850507252	8.063486444750628E-122	purine nucleoside bisphosphate metabolic process
GO:0046390	16515	280	3	3	1138	3	3	false	0.014774948385900735	0.03438533442536898	6.425820980981306E-275	ribose phosphate biosynthetic process
GO:0006090	16515	146	3	3	558	3	1	false	0.017640836077299837	0.0403219110338282	1.3395399862624494E-138	pyruvate metabolic process
GO:1902494	16515	1314	3	3	4639	3	1	false	0.022688287334427102	0.05094913647029244	0.0	catalytic complex
GO:0034604	16515	6	3	3	16	3	5	false	0.035714285714285685	0.07881773399014771	1.248751248751251E-4	pyruvate dehydrogenase (NAD+) activity
GO:0006793	16515	3009	3	3	8863	3	1	false	0.03910553359389676	0.08483912372913197	0.0	phosphorus metabolic process
GO:0006085	16515	21	3	3	59	3	2	false	0.040911747516072454	0.08727839470095457	1.926818388834996E-16	acetyl-CoA biosynthetic process
GO:0006084	16515	33	3	3	91	3	1	false	0.04491089434909698	0.09423925371613792	1.509663281007896E-25	acetyl-CoA metabolic process
GO:0031974	16515	3948	3	3	10934	3	1	false	0.04705256579170139	0.097140780989319	0.0	membrane-enclosed lumen
GO:0004148	16515	6	3	3	14	3	1	false	0.054945054945054896	0.11163439734868297	3.3300033300033327E-4	dihydrolipoyl dehydrogenase activity
GO:0032991	16515	4639	3	3	11845	3	1	false	0.060047788813064225	0.12009557762612845	0.0	protein-containing complex
GO:0043233	16515	3948	3	3	9283	3	2	false	0.07689120448644716	0.15141652575792672	0.0	organelle lumen
GO:0009108	16515	125	3	3	289	3	2	false	0.07981133629922957	0.15478562191365736	2.975562455633323E-85	coenzyme biosynthetic process
GO:0070013	16515	3948	3	3	9004	3	2	false	0.08426352174063091	0.16098105645971278	0.0	intracellular organelle lumen
GO:0016740	16515	2841	3	3	6357	3	1	false	0.08920789906828033	0.16792075118735122	0.0	transferase activity
GO:0009060	16515	82	3	3	172	3	1	false	0.1062711498308002	0.19714068374409313	3.308688116608232E-51	aerobic respiration
GO:0006164	16515	269	3	3	563	3	3	false	0.10844031331707862	0.19829085863694376	1.715264339681357E-168	purine nucleotide biosynthetic process
GO:0140096	16515	3053	3	3	6357	3	1	false	0.11071383292933219	0.19959676922471156	0.0	catalytic activity, acting on a protein
GO:0006139	16515	4384	3	3	8848	3	5	false	0.12159796673933046	0.21617263302406753	0.0	nucleobase-containing compound metabolic process
GO:0009260	16515	273	3	3	546	3	3	false	0.12431192660555505	0.21617263302406753	1.2719717912950743E-163	ribonucleotide biosynthetic process
GO:0034030	16515	62	3	3	123	3	2	false	0.12497480346703904	0.21617263302406753	1.315094309803499E-36	ribonucleoside bisphosphate biosynthetic process
GO:0009058	16515	4757	3	3	9406	3	1	false	0.12931506543050786	0.22069771166806673	0.0	biosynthetic process
GO:0046483	16515	4528	3	3	8863	3	1	false	0.13330186658124016	0.22450840687366763	0.0	heterocycle metabolic process
GO:0006725	16515	4570	3	3	8863	3	1	false	0.13704658619123425	0.22501279545738662	0.0	cellular aromatic compound metabolic process
GO:0044249	16515	4600	3	3	8896	3	2	false	0.138214102002934	0.22501279545738662	0.0	cellular biosynthetic process
GO:1901576	16515	4681	3	3	9027	3	2	false	0.1393963997396267	0.22501279545738662	0.0	organic substance biosynthetic process
GO:0005737	16515	6076	3	3	11683	3	2	false	0.14063299716086664	0.22501279545738662	0.0	cytoplasm
GO:1901360	16515	4777	3	3	8995	3	1	false	0.1497387802113137	0.2338207415897598	0.0	organic cyclic compound metabolic process
GO:0003824	16515	6357	3	3	11969	3	1	false	0.14979141258093986	0.2338207415897598	0.0	catalytic activity
GO:0018130	16515	3081	3	3	5741	3	2	false	0.15449571539529475	0.23664516181189793	0.0	heterocycle biosynthetic process
GO:0019438	16515	3096	3	3	5759	3	2	false	0.15529838743905802	0.23664516181189793	0.0	aromatic compound biosynthetic process
GO:0016407	16515	97	3	3	178	3	1	false	0.15953671162205502	0.23802385812775578	8.943535539092454E-53	acetyltransferase activity
GO:0009152	16515	261	3	3	480	3	3	false	0.15992227967958592	0.23802385812775578	5.519246276620979E-143	purine ribonucleotide biosynthetic process
GO:1901362	16515	3230	3	3	5889	3	2	false	0.1649303960797505	0.24265621492193176	0.0	organic cyclic compound biosynthetic process
GO:0034641	16515	5039	3	3	9147	3	2	false	0.16714018803771646	0.24311300078213305	0.0	cellular nitrogen compound metabolic process
GO:0006732	16515	221	3	3	395	3	1	false	0.1740897499598981	0.2482890894030507	5.057678199482607E-117	coenzyme metabolic process
GO:0005730	16515	890	3	1	5098	1	2	false	0.17457826598652001	0.2482890894030507	0.0	nucleolus
GO:0016747	16515	178	3	3	296	3	1	false	0.21599558742410918	0.3038179691240217	7.57658746519481E-86	transferase activity, transferring acyl groups other than amino-acyl groups
GO:0032787	16515	558	3	3	923	3	1	false	0.22048138757360417	0.30675671314588404	3.5374141163475025E-268	monocarboxylic acid metabolic process
GO:0009165	16515	355	3	3	581	3	2	false	0.2273650102079603	0.31067005729488273	6.960007714092179E-168	nucleotide biosynthetic process
GO:0034654	16515	3033	3	3	4963	3	5	false	0.2281483233259295	0.31067005729488273	0.0	nucleobase-containing compound biosynthetic process
GO:0004739	16515	6	3	3	9	3	2	false	0.23809523809523792	0.3208020050125311	0.011904761904761887	pyruvate dehydrogenase (acetyl-transferring) activity
GO:0044271	16515	3707	3	3	5830	3	2	false	0.25700055437514785	0.34266740583353045	0.0	cellular nitrogen compound biosynthetic process
GO:0045333	16515	172	3	3	256	3	1	false	0.3015501968503477	0.3979219092458196	8.246990286896408E-70	cellular respiration
GO:0008152	16515	9406	3	3	13878	3	1	false	0.311307534642788	0.4041476113838624	0.0	metabolic process
GO:0044237	16515	8863	3	3	13059	3	2	false	0.31258291817970607	0.4041476113838624	0.0	cellular metabolic process
GO:1901564	16515	6170	3	3	9003	3	2	false	0.3218305584758921	0.41194311484914187	0.0	organonitrogen compound metabolic process
GO:0006163	16515	482	3	3	603	3	2	false	0.5100879646082078	0.6464481135628772	1.2779817982468668E-130	purine nucleotide metabolic process
GO:0043227	16515	7507	3	3	9283	3	1	false	0.5288116146810081	0.6536083721264543	0.0	membrane-bounded organelle
GO:0005575	16515	11845	3	3	14589	3	1	false	0.5351899274240102	0.6536083721264543	0.0	cellular_component
GO:0043231	16515	7335	3	3	9029	3	2	false	0.5361027844626287	0.6536083721264543	0.0	intracellular membrane-bounded organelle
GO:0009259	16515	473	3	3	582	3	2	false	0.536163117759982	0.6536083721264543	2.9974324036834596E-121	ribonucleotide metabolic process
GO:0003674	16515	11969	3	3	14589	3	1	false	0.5521759367843886	0.6667784897019032	0.0	molecular_function
GO:0043229	16515	9004	3	3	10673	3	2	false	0.600377349441901	0.7182084180239564	0.0	intracellular organelle
GO:0043226	16515	9283	3	3	10934	3	1	false	0.6119369062555766	0.720623135901681	0.0	organelle
GO:0006006	16515	199	3	3	234	3	1	false	0.6136556391662753	0.720623135901681	1.7973675560133305E-42	glucose metabolic process
GO:0006807	16515	8339	3	3	9406	3	1	false	0.6968018120303053	0.8089735311391832	0.0	nitrogen compound metabolic process
GO:0005622	16515	10525	3	3	11845	3	1	false	0.7015317340347604	0.8089735311391832	0.0	intracellular
GO:0019318	16515	234	3	3	261	3	1	false	0.7196911196911031	0.8225041367898321	2.4693104577821646E-37	hexose metabolic process
GO:0019752	16515	923	3	3	1006	3	1	false	0.7721372366380423	0.8680671882790821	7.788489199683524E-124	carboxylic acid metabolic process
GO:0061732	16515	6	3	1	16	3	1	false	0.7857142857142856	0.8680671882790821	1.248751248751251E-4	mitochondrial acetyl-CoA biosynthetic process from pyruvate
GO:0110165	16515	10934	3	3	11845	3	1	false	0.786543683336195	0.8680671882790821	0.0	cellular anatomical entity
GO:0009987	16515	12841	3	3	13878	3	1	false	0.7921516040267216	0.8680671882790821	0.0	cellular process
GO:0044238	16515	8708	3	3	9406	3	1	false	0.7934676642863485	0.8680671882790821	0.0	primary metabolic process
GO:0009150	16515	460	3	3	495	3	2	false	0.8021524754741619	0.8701314988194299	1.728424826458533E-54	purine ribonucleotide metabolic process
GO:0032501	16515	6028	3	1	13878	3	1	false	0.8190509873980014	0.8809960200583544	0.0	multicellular organismal process
GO:0005634	16515	3375	3	1	7335	3	1	false	0.8426981722989472	0.8988780504522104	0.0	nucleus
GO:0008150	16515	13878	3	3	14589	3	1	false	0.8607945342954457	0.9050646213227944	0.0	biological_process
GO:0043228	16515	4536	3	1	9283	3	1	false	0.8663224445147041	0.9050646213227944	0.0	non-membrane-bounded organelle
GO:0071704	16515	8995	3	3	9406	3	1	false	0.874545178066278	0.9050646213227944	0.0	organic substance metabolic process
GO:0043232	16515	4526	3	1	9010	3	2	false	0.8767813519064571	0.9050646213227944	0.0	intracellular non-membrane-bounded organelle
GO:0031981	16515	2789	3	1	4497	3	2	false	0.9452704939992379	0.9679569858552196	0.0	nuclear lumen
GO:0009117	16515	578	3	3	587	3	1	false	0.9546288423856342	0.9697529045465375	4.66427742017905E-20	nucleotide metabolic process
GO:0043436	16515	1006	3	3	1019	3	1	false	0.9621767099797677	0.9697529045465375	5.264971687837605E-30	oxoacid metabolic process
GO:0006796	16515	2991	3	3	3009	3	1	false	0.9821550830463216	0.9821550830463216	1.6476590431454356E-47	phosphate-containing compound metabolic process
GO:0000000	16515	14589	3	3	0	0	0	true	1.0	1.0	1.0	Gene Ontology
GO:0033875	16515	123	3	3	123	3	1	true	1.0	1.0	1.0	ribonucleoside bisphosphate metabolic process
GO:0016620	16515	138	3	3	138	3	1	true	1.0	1.0	1.0	oxidoreductase activity, acting on the aldehyde or oxo group of donors, NAD or NADP as acceptor
