## Supplementary File S4 for "PIGNON: A protein-protein interaction-guided functional enrichment analysis for quantitative proteomics": table-mcl2_cluster1033-Parent-Child-Union-Benjamini-Hochberg.txt

ID	Pop.total	Pop.term	Study.total	Study.term	Pop.family	Study.family	nparents	is.trivial	p	p.adjusted	p.min	name
GO:1900246	16515	9	3	1	1452	1	9	false	0.006198347107435963	0.40498551750886347	1.2967378578008214E-23	positive regulation of RIG-I signaling pathway
GO:0048333	16515	22	3	1	3356	1	2	false	0.0065554231227556445	0.40498551750886347	3.255674812746839E-57	mesodermal cell differentiation
GO:0002753	16515	59	3	1	7430	1	4	false	0.007940780619101822	0.40498551750886347	7.144265426243177E-149	cytoplasmic pattern recognition receptor signaling pathway
GO:0039531	16515	21	3	1	2153	1	5	false	0.009753831862510868	0.40498551750886347	5.713664405419427E-51	regulation of viral-induced cytoplasmic pattern recognition receptor signaling pathway
GO:0052192	16515	33	3	1	3124	1	2	false	0.010563380281692413	0.40498551750886347	4.8627239145088117E-79	movement in environment of other organism involved in symbiotic interaction
GO:0031005	16515	11	3	1	957	1	1	false	0.01149425287356181	0.40498551750886347	6.85765514458956E-26	filamin binding
GO:0033622	16515	17	3	1	1426	1	1	false	0.011921458625522918	0.40498551750886347	9.388941930487063E-40	integrin activation
GO:0042641	16515	76	3	1	10934	2	2	false	0.013853909149625405	0.40498551750886347	2.7648937365372555E-196	actomyosin
GO:0001709	16515	27	3	1	3513	2	2	false	0.015314578393192318	0.40498551750886347	2.2242040608377715E-68	cell fate determination
GO:0048525	16515	94	3	1	4981	1	3	false	0.01887171250747565	0.4186811939624485	7.449662721595995E-202	negative regulation of viral process
GO:0062208	16515	31	3	1	1602	1	3	false	0.019350811485659383	0.4186811939624485	4.981393702064563E-66	positive regulation of pattern recognition receptor signaling pathway
GO:0001650	16515	126	3	1	10934	2	2	false	0.022915621666339855	0.44998281196238304	6.353008162758529E-298	fibrillar center
GO:0033623	16515	10	3	1	404	1	2	false	0.024752475247522946	0.44998281196238304	3.505156783947064E-20	regulation of integrin activation
GO:0062207	16515	77	3	1	2909	1	2	false	0.026469577174257828	0.44998281196238304	7.840835829544592E-154	regulation of pattern recognition receptor signaling pathway
GO:1902186	16515	29	3	1	985	1	3	false	0.02944162436547592	0.46714043993221793	2.0780151842487514E-56	regulation of viral release from host cell
GO:0002221	16515	163	3	1	4610	1	1	false	0.035357917570499504	0.4678215589600672	2.384664512736396E-305	pattern recognition receptor signaling pathway
GO:0019076	16515	33	3	1	865	1	3	false	0.038150289017357134	0.4678215589600672	1.930338068264942E-60	viral release from host cell
GO:1902187	16515	14	3	1	366	1	4	false	0.038251366120219045	0.4678215589600672	1.4487922379958915E-25	negative regulation of viral release from host cell
GO:0032432	16515	215	3	1	10934	2	3	false	0.038941982805043095	0.4678215589600672	0.0	actin filament bundle
GO:0008360	16515	150	3	1	3678	1	2	false	0.040783034257808146	0.4678215589600672	1.790268214057534E-271	regulation of cell shape
GO:0039528	16515	25	3	1	581	1	4	false	0.04302925989672082	0.4678215589600672	2.0592594029082233E-44	cytoplasmic pattern recognition receptor signaling pathway in response to virus
GO:0043903	16515	197	3	1	9012	2	2	false	0.04324400965177092	0.4678215589600672	0.0	regulation of symbiosis, encompassing mutualism through parasitism
GO:0040013	16515	286	3	1	5353	1	3	false	0.053427984307773346	0.5528634897934807	0.0	negative regulation of locomotion
GO:0030522	16515	265	3	1	4610	1	1	false	0.057483731019528264	0.5700469992769887	0.0	intracellular receptor signaling pathway
GO:0050688	16515	71	3	1	1144	1	5	false	0.06206293706292996	0.5721153846153681	5.556358158572539E-115	regulation of defense response to virus
GO:0060795	16515	22	3	1	352	1	2	false	0.0624999999999982	0.5721153846153681	2.0788363505560321E-35	cell fate commitment involved in formation of primary germ layer
GO:0048869	16515	3513	3	2	13027	2	2	false	0.07270715815042098	0.6409001348074145	0.0	cellular developmental process
GO:0002833	16515	213	3	1	2732	1	3	false	0.07796486090790067	0.6627013177171557	4.9E-324	positive regulation of response to biotic stimulus
GO:0002831	16515	349	3	1	4196	1	2	false	0.0831744518589173	0.6696329254733504	0.0	regulation of response to biotic stimulus
GO:0007500	16515	3	3	1	34	1	2	false	0.08823529411764663	0.6696329254733504	1.671122994652395E-4	mesodermal cell fate determination
GO:0051091	16515	522	3	1	5712	1	4	false	0.09138655462160414	0.6696329254733504	0.0	positive regulation of DNA-binding transcription factor activity
GO:0007398	16515	169	3	1	1798	1	1	false	0.09399332591777525	0.6696329254733504	1.2949610330482691E-242	ectoderm development
GO:0034330	16515	618	3	1	6509	1	1	false	0.09494546013188268	0.6696329254733504	0.0	cell junction organization
GO:0007492	16515	172	3	1	1798	1	1	false	0.09566184649619293	0.6696329254733504	1.5006075978932066E-245	endoderm development
GO:0007498	16515	195	3	1	1798	1	1	false	0.10845383759742305	0.732336397311346	2.9695785045830115E-267	mesoderm development
GO:0001816	16515	686	3	1	6028	1	1	false	0.11380225613827476	0.732336397311346	0.0	cytokine production
GO:0031349	16515	314	3	1	2758	1	3	false	0.11385061638873867	0.732336397311346	0.0	positive regulation of defense response
GO:0032103	16515	431	3	1	3505	1	3	false	0.12296718972908963	0.7362676056338259	0.0	positive regulation of response to external stimulus
GO:0002699	16515	188	3	1	1496	1	3	false	0.1256684491978973	0.7362676056338259	7.484172641807918E-245	positive regulation of immune effector process
GO:0045165	16515	233	3	1	3513	2	2	false	0.12826877325822963	0.7362676056338259	0.0	cell fate commitment
GO:0043254	16515	397	3	1	3074	1	3	false	0.12914769030592826	0.7362676056338259	0.0	regulation of protein-containing complex assembly
GO:0034329	16515	369	3	1	2840	1	2	false	0.1299295774647928	0.7362676056338259	0.0	cell junction assembly
GO:0032502	16515	5265	3	2	13878	2	1	false	0.1439102689013286	0.7437500000000244	0.0	developmental process
GO:0051607	16515	226	3	1	1570	1	3	false	0.143949044586079	0.7437500000000244	3.777705493445658E-280	defense response to virus
GO:0098586	16515	44	3	1	304	1	1	false	0.14473684210524826	0.7437500000000244	3.973082978984959E-54	cellular response to virus
GO:0002684	16515	887	3	1	6068	1	3	false	0.14617666446958225	0.7437500000000244	0.0	positive regulation of immune system process
GO:0051090	16515	647	3	1	4303	1	3	false	0.1503602138044959	0.7437500000000244	0.0	regulation of DNA-binding transcription factor activity
GO:0001704	16515	157	3	1	989	1	2	false	0.15874620829120833	0.7437500000000244	3.2319245423219463E-187	formation of primary germ layer
GO:0008092	16515	957	3	1	5904	1	1	false	0.16209349593456024	0.7437500000000244	0.0	cytoskeletal protein binding
GO:0022604	16515	465	3	1	2863	1	3	false	0.1624170450575632	0.7437500000000244	0.0	regulation of cell morphogenesis
GO:0044087	16515	839	3	1	9710	2	2	false	0.16535370846600256	0.7437500000000244	0.0	regulation of cellular component biogenesis
GO:0032481	16515	77	3	1	447	1	3	false	0.1722595078299758	0.7437500000000244	1.2844883295233812E-88	positive regulation of type I interferon production
GO:0022610	16515	1260	3	1	13878	2	1	false	0.173345270710722	0.7437500000000244	0.0	biological adhesion
GO:0032606	16515	119	3	1	686	1	1	false	0.1734693877551385	0.7437500000000244	8.895031883677714E-137	type I interferon production
GO:0005730	16515	890	3	1	5098	1	2	false	0.17457826598652001	0.7437500000000244	0.0	nucleolus
GO:0009607	16515	1277	3	1	7281	1	1	false	0.17538799615377043	0.7437500000000244	0.0	response to biotic stimulus
GO:0032101	16515	863	3	1	4678	1	2	false	0.18448054724217872	0.7437500000000244	0.0	regulation of response to external stimulus
GO:0032479	16515	118	3	1	633	1	2	false	0.18641390205374542	0.7437500000000244	1.4615170264428168E-131	regulation of type I interferon production
GO:0040012	16515	891	3	1	9059	2	2	false	0.18704649344701668	0.7437500000000244	0.0	regulation of locomotion
GO:0052126	16515	33	3	1	176	1	2	false	0.18750000000000616	0.7437500000000244	1.691167212330125E-36	movement in host environment
GO:0051701	16515	176	3	1	901	1	1	false	0.19533851276350522	0.7503282200116118	1.6715365821894953E-192	interaction with host
GO:0051240	16515	1553	3	1	7916	1	3	false	0.19618494189035546	0.7503282200116118	0.0	positive regulation of multicellular organismal process
GO:0009653	16515	2361	3	2	5265	2	2	false	0.20104521168423425	0.7503282200116118	0.0	anatomical structure morphogenesis
GO:0002697	16515	365	3	1	1809	1	2	false	0.2017689331123662	0.7503282200116118	0.0	regulation of immune effector process
GO:0009790	16515	929	3	1	4343	1	1	false	0.21390743725528844	0.7553248329361629	0.0	embryo development
GO:0050792	16515	192	3	1	869	1	2	false	0.22094361334872115	0.7553248329361629	1.5167156871469213E-198	regulation of viral process
GO:0006955	16515	1668	3	1	7504	1	2	false	0.2222814498935122	0.7553248329361629	0.0	immune response
GO:0040011	16515	1650	3	1	13878	2	1	false	0.22365837764041085	0.7553248329361629	0.0	locomotion
GO:0001817	16515	632	3	1	2817	1	2	false	0.2243521476746345	0.7553248329361629	0.0	regulation of cytokine production
GO:0048332	16515	159	3	1	705	1	2	false	0.22553191489363358	0.7553248329361629	1.0012234909143467E-162	mesoderm morphogenesis
GO:0001819	16515	412	3	1	1759	1	3	false	0.23422399090385101	0.7553248329361629	0.0	positive regulation of cytokine production
GO:0080134	16515	1277	3	1	5300	1	2	false	0.24094339622574185	0.7553248329361629	0.0	regulation of response to stress
GO:0009615	16515	304	3	1	1254	1	1	false	0.2424242424243352	0.7553248329361629	8.835918936666263E-301	response to virus
GO:1903901	16515	79	3	1	323	1	3	false	0.24458204334367414	0.7553248329361629	1.781290078920592E-77	negative regulation of viral life cycle
GO:0140110	16515	1582	3	1	11969	2	1	false	0.24688898024482392	0.7553248329361629	0.0	transcription regulator activity
GO:0048584	16515	2094	3	1	8465	1	3	false	0.24737152983037777	0.7553248329361629	0.0	positive regulation of response to stimulus
GO:0023056	16515	1745	3	1	6990	1	3	false	0.2496423462091536	0.7553248329361629	0.0	positive regulation of signaling
GO:0044419	16515	1871	3	1	13878	2	1	false	0.2514679881148708	0.7553248329361629	0.0	interspecies interaction between organisms
GO:0032989	16515	1057	3	1	7814	2	3	false	0.2522570472547453	0.7553248329361629	0.0	cellular component morphogenesis
GO:0099080	16515	1510	3	1	10934	2	1	false	0.25714157892541484	0.7553248329361629	0.0	supramolecular complex
GO:0010647	16515	1736	3	1	6661	1	3	false	0.26062152829911533	0.7553248329361629	0.0	positive regulation of cell communication
GO:0043933	16515	1711	3	1	6509	1	1	false	0.2628667998149334	0.7553248329361629	0.0	protein-containing complex subunit organization
GO:0002682	16515	1311	3	1	9249	2	2	false	0.26341160140210723	0.7553248329361629	0.0	regulation of immune system process
GO:0031347	16515	579	3	1	1998	1	2	false	0.28978978978967446	0.8151751821633538	0.0	regulation of defense response
GO:0044093	16515	1894	3	1	11969	2	2	false	0.2914548105110375	0.8151751821633538	0.0	positive regulation of molecular function
GO:0007369	16515	157	3	1	533	1	4	false	0.2945590994371783	0.8151751821633538	1.267073060507811E-139	gastrulation
GO:0030054	16515	1821	3	1	10934	2	1	false	0.30536499724871	0.8268909864193855	0.0	cell junction
GO:0097517	16515	66	3	1	215	1	1	false	0.30697674418603316	0.8268909864193855	4.4693418435965397E-57	contractile actin filament bundle
GO:0005884	16515	406	3	1	1313	1	2	false	0.30921553693834164	0.8268909864193855	0.0	actin filament
GO:0009967	16515	1541	3	1	4877	1	5	false	0.31597293418101735	0.8326463616057118	0.0	positive regulation of signal transduction
GO:1902533	16515	938	3	1	2860	1	3	false	0.3279720279723699	0.8326463616057118	0.0	positive regulation of intracellular signal transduction
GO:0002376	16515	2527	3	1	13878	2	1	false	0.3310286575476795	0.8326463616057118	0.0	immune system process
GO:0001710	16515	11	3	1	33	1	2	false	0.33333333333333054	0.8326463616057118	5.166978132108427E-9	mesodermal cell fate commitment
GO:0009605	16515	2447	3	1	7281	1	1	false	0.3360802087618808	0.8326463616057118	0.0	response to external stimulus
GO:0048646	16515	989	3	1	5265	2	2	false	0.34043202660364663	0.8326463616057118	0.0	anatomical structure formation involved in morphogenesis
GO:0015629	16515	696	3	1	1977	1	1	false	0.35204855842157834	0.8326463616057118	0.0	actin cytoskeleton
GO:0019058	16515	310	3	1	865	1	1	false	0.35838150289030446	0.8326463616057118	2.7186111839671737E-244	viral life cycle
GO:1903900	16515	135	3	1	363	1	2	false	0.37190082644627886	0.8326463616057118	2.0974760944343533E-103	regulation of viral life cycle
GO:0048598	16515	533	3	1	2563	2	2	false	0.37273601418997715	0.8326463616057118	0.0	embryonic morphogenesis
GO:0006952	16515	1379	3	1	3575	1	1	false	0.3857342657333946	0.8326463616057118	0.0	defense response
GO:0035556	16515	2462	3	1	11378	2	2	false	0.38595850583595853	0.8326463616057118	0.0	intracellular signal transduction
GO:0051128	16515	2242	3	1	10141	2	2	false	0.39330487463680897	0.8326463616057118	0.0	regulation of cellular component organization
GO:0022607	16515	2668	3	1	6683	1	2	false	0.3992219063298667	0.8326463616057118	0.0	cellular component assembly
GO:0048729	16515	682	3	1	3010	2	2	false	0.40187676174063536	0.8326463616057118	0.0	tissue morphogenesis
GO:0050794	16515	8239	3	2	12995	2	2	false	0.401954730578933	0.8326463616057118	0.0	regulation of cellular process
GO:0050793	16515	2287	3	1	9945	2	2	false	0.4070636084918051	0.8326463616057118	0.0	regulation of developmental process
GO:0050789	16515	8917	3	2	13878	2	2	false	0.41282534736715193	0.8326463616057118	0.0	regulation of biological process
GO:0019219	16515	2640	3	1	6350	1	4	false	0.4157480314960086	0.8326463616057118	0.0	regulation of nucleobase-containing compound metabolic process
GO:0043233	16515	3948	3	1	9283	1	2	false	0.42529354734620334	0.8326463616057118	0.0	organelle lumen
GO:0070161	16515	776	3	1	1821	1	1	false	0.42613948379970557	0.8326463616057118	0.0	anchoring junction
GO:0002252	16515	1079	3	1	2527	1	1	false	0.42698852394095627	0.8326463616057118	0.0	immune effector process
GO:0045087	16515	757	3	1	1772	1	2	false	0.42720090293460156	0.8326463616057118	0.0	innate immune response
GO:0044085	16515	2890	3	1	6683	1	1	false	0.43244052072595757	0.8326463616057118	0.0	cellular component biogenesis
GO:0009889	16515	2875	3	1	6647	1	2	false	0.4325259515560682	0.8326463616057118	0.0	regulation of biosynthetic process
GO:0009059	16515	3643	3	1	8388	1	2	false	0.43431092036376584	0.8326463616057118	0.0	macromolecule biosynthetic process
GO:0005856	16515	1977	3	1	4526	1	1	false	0.43680954485362317	0.8326463616057118	0.0	cytoskeleton
GO:0031326	16515	2783	3	1	6367	1	3	false	0.4370975341588632	0.8326463616057118	0.0	regulation of cellular biosynthetic process
GO:0070013	16515	3948	3	1	9004	1	2	false	0.4384717903129156	0.8326463616057118	0.0	intracellular organelle lumen
GO:0065009	16515	3314	3	1	13061	2	2	false	0.44309929623488353	0.8326463616057118	0.0	regulation of molecular function
GO:0034645	16515	3359	3	1	7536	1	3	false	0.4457271762219222	0.8326463616057118	0.0	cellular macromolecule biosynthetic process
GO:0051252	16515	2375	3	1	5290	1	3	false	0.44896030245695573	0.8326463616057118	0.0	regulation of RNA metabolic process
GO:0005634	16515	3375	3	1	7335	1	1	false	0.46012269938630634	0.8326463616057118	0.0	nucleus
GO:0051239	16515	2782	3	1	10089	2	2	false	0.47547574013626226	0.8326463616057118	0.0	regulation of multicellular organismal process
GO:0065007	16515	9584	3	2	13878	2	1	false	0.4768983520948942	0.8326463616057118	0.0	biological regulation
GO:0090304	16515	3833	3	1	8019	1	2	false	0.4779897742858977	0.8326463616057118	0.0	nucleic acid metabolic process
GO:0010467	16515	3646	3	1	7606	1	1	false	0.47935840126125334	0.8326463616057118	0.0	gene expression
GO:0044403	16515	901	3	1	1871	1	1	false	0.48156066274726167	0.8326463616057118	0.0	symbiotic process
GO:0010468	16515	2644	3	1	5456	1	2	false	0.48460410557359895	0.8326463616057118	0.0	regulation of gene expression
GO:0010556	16515	2677	3	1	5514	1	3	false	0.48549147624212136	0.8326463616057118	0.0	regulation of macromolecule biosynthetic process
GO:0043228	16515	4536	3	1	9283	1	1	false	0.48863513950224124	0.8326463616057118	0.0	non-membrane-bounded organelle
GO:0006351	16515	2161	3	1	4421	1	3	false	0.4888034381364633	0.8326463616057118	0.0	transcription, DNA-templated
GO:0006950	16515	3575	3	1	7281	1	1	false	0.4910039829684965	0.8326463616057118	0.0	response to stress
GO:0065003	16515	1426	3	1	2900	1	2	false	0.49172413793162234	0.8326463616057118	0.0	protein-containing complex assembly
GO:0006139	16515	4384	3	1	8848	1	5	false	0.49547920433637904	0.8326463616057118	0.0	nucleobase-containing compound metabolic process
GO:0099513	16515	1041	3	1	2082	1	2	false	0.4999999999999138	0.8326463616057118	0.0	polymeric cytoskeletal fiber
GO:0043232	16515	4526	3	1	9010	1	2	false	0.5023307436177219	0.8326463616057118	0.0	intracellular non-membrane-bounded organelle
GO:0009058	16515	4757	3	1	9406	1	1	false	0.5057410163721884	0.8326463616057118	0.0	biosynthetic process
GO:0022603	16515	970	3	1	3247	2	2	false	0.5082951588462652	0.8326463616057118	0.0	regulation of anatomical structure morphogenesis
GO:0032774	16515	2371	3	1	4657	1	3	false	0.5091260468124964	0.8326463616057118	0.0	RNA biosynthetic process
GO:0043207	16515	1256	3	1	2462	1	2	false	0.5101543460606558	0.8326463616057118	0.0	response to external biotic stimulus
GO:0046483	16515	4528	3	1	8863	1	1	false	0.5108879611877025	0.8326463616057118	0.0	heterocycle metabolic process
GO:0051171	16515	4412	3	1	8635	1	2	false	0.5109438332384818	0.8326463616057118	0.0	regulation of nitrogen compound metabolic process
GO:0080090	16515	4581	3	1	8908	1	2	false	0.5142568477784497	0.8326463616057118	0.0	regulation of primary metabolic process
GO:0006725	16515	4570	3	1	8863	1	1	false	0.5156267629462289	0.8326463616057118	0.0	cellular aromatic compound metabolic process
GO:0044249	16515	4600	3	1	8896	1	2	false	0.5170863309352786	0.8326463616057118	0.0	cellular biosynthetic process
GO:1901576	16515	4681	3	1	9027	1	2	false	0.518555444775452	0.8326463616057118	0.0	organic substance biosynthetic process
GO:0030055	16515	406	3	1	776	1	1	false	0.5231958762888748	0.8326463616057118	2.0238350356373618E-232	cell-substrate junction
GO:1902531	16515	1775	3	1	3387	1	2	false	0.5240625922641011	0.8326463616057118	0.0	regulation of intracellular signal transduction
GO:0003700	16515	1187	3	1	2246	1	3	false	0.5284951024046584	0.8326463616057118	0.0	DNA-binding transcription factor activity
GO:1901360	16515	4777	3	1	8995	1	1	false	0.5310728182328325	0.8326463616057118	0.0	organic cyclic compound metabolic process
GO:0043167	16515	2941	3	1	9221	2	1	false	0.5361888512103605	0.8326463616057118	0.0	ion binding
GO:0018130	16515	3081	3	1	5741	1	2	false	0.5366660860487552	0.8326463616057118	0.0	heterocycle biosynthetic process
GO:0019438	16515	3096	3	1	5759	1	2	false	0.5375933321753205	0.8326463616057118	0.0	aromatic compound biosynthetic process
GO:0009966	16515	2880	3	1	5336	1	4	false	0.539730134934311	0.8326463616057118	0.0	regulation of signal transduction
GO:1901362	16515	3230	3	1	5889	1	2	false	0.5484802173548106	0.8326463616057118	0.0	organic cyclic compound biosynthetic process
GO:0034641	16515	5039	3	1	9147	1	2	false	0.5508910025088619	0.8326463616057118	0.0	cellular nitrogen compound metabolic process
GO:0048519	16515	4686	3	1	13878	2	2	false	0.5613174994517115	0.8326463616057118	0.0	negative regulation of biological process
GO:0046914	16515	976	3	1	1729	1	1	false	0.564488143435167	0.8326463616057118	0.0	transition metal ion binding
GO:1901363	16515	3236	3	1	9221	2	1	false	0.5787433240352801	0.8326463616057118	0.0	heterocyclic compound binding
GO:0060255	16515	4602	3	1	7947	1	2	false	0.5790864477184862	0.8326463616057118	0.0	regulation of macromolecule metabolic process
GO:0006355	16515	1873	3	1	3216	1	4	false	0.5824004975125974	0.8326463616057118	0.0	regulation of transcription, DNA-templated
GO:0098542	16515	941	3	1	1609	1	2	false	0.5848353014288356	0.8326463616057118	0.0	defense response to other organism
GO:0048522	16515	4621	3	1	12886	2	3	false	0.5886318945909153	0.8326463616057118	0.0	positive regulation of cellular process
GO:0097159	16515	3307	3	1	9221	2	1	false	0.5886795937170134	0.8326463616057118	0.0	organic cyclic compound binding
GO:0007165	16515	4610	3	1	12851	2	5	false	0.5887867740014167	0.8326463616057118	0.0	signal transduction
GO:0031974	16515	3948	3	1	10934	2	1	false	0.5917966410028784	0.8326463616057118	0.0	membrane-enclosed lumen
GO:0005488	16515	9221	3	2	11969	2	1	false	0.5935119881858022	0.8326463616057118	0.0	binding
GO:0098609	16515	745	3	1	1255	1	1	false	0.5936254980083338	0.8326463616057118	0.0	cell-cell adhesion
GO:0023052	16515	5095	3	1	13878	2	1	false	0.599489557351409	0.8326463616057118	0.0	signaling
GO:0023051	16515	3308	3	1	9004	2	2	false	0.5998332753785816	0.8326463616057118	0.0	regulation of signaling
GO:0009888	16515	1798	3	1	4812	2	1	false	0.607733334160691	0.8326463616057118	0.0	tissue development
GO:0065008	16515	3583	3	1	9584	2	1	false	0.6079634271676224	0.8326463616057118	0.0	regulation of biological quality
GO:0034654	16515	3033	3	1	4963	1	5	false	0.6111223050563478	0.8326463616057118	0.0	nucleobase-containing compound biosynthetic process
GO:0001067	16515	1507	3	1	2455	1	1	false	0.6138492871691265	0.8326463616057118	0.0	regulatory region nucleic acid binding
GO:0048583	16515	3777	3	1	9953	2	2	false	0.6149830247115128	0.8326463616057118	0.0	regulation of response to stimulus
GO:0048518	16515	5275	3	1	13878	2	2	false	0.6157384858932995	0.8326463616057118	0.0	positive regulation of biological process
GO:0031981	16515	2789	3	1	4497	1	2	false	0.6201912386041649	0.8339294620779167	0.0	nuclear lumen
GO:0043169	16515	1836	3	1	2941	1	1	false	0.6242774566465132	0.834083549433762	0.0	cation binding
GO:0010646	16515	3269	3	1	8383	2	2	false	0.6278745320764318	0.834083549433762	0.0	regulation of cell communication
GO:2000112	16515	2359	3	1	3737	1	3	false	0.6312550173929603	0.834083549433762	0.0	regulation of cellular macromolecule biosynthetic process
GO:0044271	16515	3707	3	1	5830	1	2	false	0.6358490566033003	0.834083549433762	0.0	cellular nitrogen compound biosynthetic process
GO:0007154	16515	5113	3	1	12841	2	1	false	0.637828596625818	0.834083549433762	0.0	cell communication
GO:0005575	16515	11845	3	2	14589	2	1	false	0.6591923897048987	0.8542608503408574	0.0	cellular_component
GO:0031323	16515	4758	3	1	11275	2	3	false	0.6659325087964487	0.8542608503408574	0.0	regulation of cellular metabolic process
GO:2001141	16515	2128	3	1	3182	1	4	false	0.6687617850414639	0.8542608503408574	0.0	regulation of RNA biosynthetic process
GO:0051707	16515	1254	3	1	1873	1	2	false	0.6695141484244481	0.8542608503408574	0.0	response to other organism
GO:0003674	16515	11969	3	2	14589	2	1	false	0.6730667995212539	0.8542608503408574	0.0	molecular_function
GO:0019222	16515	5105	3	1	11880	2	2	false	0.6747942851431983	0.8542608503408574	0.0	regulation of metabolic process
GO:0032501	16515	6028	3	1	13878	2	1	false	0.6800651759953393	0.8563783697719087	0.0	multicellular organismal process
GO:0051716	16515	5952	3	1	13037	2	2	false	0.7046775995641958	0.8827014141909401	0.0	cellular response to stimulus
GO:0044260	16515	6589	3	1	9167	1	2	false	0.7187738627761757	0.8924999999999988	0.0	cellular macromolecule metabolic process
GO:0039529	16515	18	3	1	25	1	1	false	0.7199999999999991	0.8924999999999988	2.08029956313708E-6	RIG-I signaling pathway
GO:0071840	16515	6683	3	1	13878	2	1	false	0.7312312569110183	0.9017255914239501	0.0	cellular component organization or biogenesis
GO:0003676	16515	2455	3	1	3307	1	2	false	0.7423646809805463	0.9107360519245877	0.0	nucleic acid binding
GO:0008270	16515	738	3	1	976	1	1	false	0.7561475409839682	0.9184348220771543	1.1877757905648653E-234	zinc ion binding
GO:0016043	16515	6509	3	1	12854	2	2	false	0.7563580887694212	0.9184348220771543	0.0	cellular component organization
GO:0005737	16515	6076	3	1	11683	2	2	false	0.7696903841589504	0.9298797534509147	0.0	cytoplasm
GO:0050896	16515	7281	3	1	13878	2	1	false	0.7740539987858934	0.9302401235335983	0.0	response to stimulus
GO:0003677	16515	1911	3	1	2455	1	1	false	0.778411405295452	0.9302401235335983	0.0	DNA binding
GO:0043565	16515	1505	3	1	1911	1	1	false	0.7875457875451017	0.9302401235335983	0.0	sequence-specific DNA binding
GO:0044212	16515	1506	3	1	1912	1	2	false	0.7876569037650526	0.9302401235335983	0.0	transcription regulatory region DNA binding
GO:0005622	16515	10525	3	2	11845	2	1	false	0.7895315334192725	0.9302401235335983	0.0	intracellular
GO:0003690	16515	1527	3	1	1911	1	1	false	0.7990580847709637	0.9357967815215738	0.0	double-stranded DNA binding
GO:0051092	16515	422	3	1	522	1	1	false	0.8084291187740568	0.9357967815215738	4.084519624344724E-110	positive regulation of NF-kappaB transcription factor activity
GO:0043227	16515	7507	3	1	9283	1	1	false	0.808682537973074	0.9357967815215738	0.0	membrane-bounded organelle
GO:0043231	16515	7335	3	1	9029	1	2	false	0.812382323626683	0.9357967815215738	0.0	intracellular membrane-bounded organelle
GO:0099081	16515	1229	3	1	1510	1	1	false	0.8139072847687637	0.9357967815215738	2.9472324095E-314	supramolecular polymer
GO:0048856	16515	4812	3	2	5265	2	1	false	0.8353081512711203	0.9557852884736858	0.0	anatomical structure development
GO:0043170	16515	7606	3	1	8995	1	1	false	0.8455808782695051	0.9614112188565022	0.0	macromolecule metabolic process
GO:0110165	16515	10934	3	2	11845	2	1	false	0.8520889902826382	0.9614112188565022	0.0	cellular anatomical entity
GO:0009987	16515	12841	3	2	13878	2	1	false	0.8561333170471993	0.9614112188565022	0.0	cellular process
GO:0039535	16515	18	3	1	21	1	2	false	0.8571428571428551	0.9614112188565022	7.518796992481195E-4	regulation of RIG-I signaling pathway
GO:0016070	16515	3298	3	1	3833	1	1	false	0.8604226454472057	0.9614112188565022	0.0	RNA metabolic process
GO:0001725	16515	66	3	1	76	1	2	false	0.8684210526315632	0.963761401193953	1.0476395999303526E-12	stress fiber
GO:0005515	16515	5904	3	1	9221	2	1	false	0.870624795196218	0.963761401193953	0.0	protein binding
GO:0006807	16515	8339	3	1	9406	1	1	false	0.8865617690907434	0.973688920708655	0.0	nitrogen compound metabolic process
GO:0008152	16515	9406	3	1	13878	2	1	false	0.8961792902955413	0.973688920708655	0.0	metabolic process
GO:0044237	16515	8863	3	1	13059	2	2	false	0.8967759585791586	0.973688920708655	0.0	cellular metabolic process
GO:1903506	16515	2128	3	1	2359	1	2	false	0.9020771513364592	0.973688920708655	0.0	regulation of nucleic acid-templated transcription
GO:0007275	16515	4343	3	1	6284	2	2	false	0.904627310640097	0.973688920708655	0.0	multicellular organism development
GO:0008150	16515	13878	3	2	14589	2	1	false	0.904901259129079	0.973688920708655	0.0	biological_process
GO:0000902	16515	960	3	1	1057	1	1	false	0.9082308420055522	0.973688920708655	4.187268842637695E-140	cell morphogenesis
GO:0001706	16515	157	3	1	172	1	2	false	0.912790697674451	0.9741891750964993	7.185799673807126E-22	endoderm formation
GO:0000976	16515	1415	3	1	1543	1	2	false	0.9170447180812652	0.9743600129613442	6.742013886341853E-191	transcription regulatory region sequence-specific DNA binding
GO:0044238	16515	8708	3	1	9406	1	1	false	0.9257920476364541	0.9748586625587139	0.0	primary metabolic process
GO:0001705	16515	157	3	1	169	1	2	false	0.9289940828402272	0.9748586625587139	1.3160910549825359E-18	ectoderm formation
GO:1990837	16515	1457	3	1	1567	1	2	false	0.9298021697513784	0.9748586625587139	2.7858462114274706E-172	sequence-specific double-stranded DNA binding
GO:0046872	16515	1729	3	1	1836	1	1	false	0.9417211328980686	0.9830246913585102	1.6689959932889248E-176	metal ion binding
GO:0071704	16515	8995	3	1	9406	1	1	false	0.9563044864969051	0.9934372436414817	0.0	organic substance metabolic process
GO:0016032	16515	865	3	1	901	1	1	false	0.9600443951157176	0.9934372436414817	3.222404924236653E-65	viral process
GO:0043229	16515	9004	3	1	10673	2	2	false	0.9755589388768211	0.9972409670051685	0.0	intracellular organelle
GO:0043226	16515	9283	3	1	10934	2	1	false	0.9772116647640889	0.9972409670051685	0.0	organelle
GO:0005925	16515	399	3	1	406	1	1	false	0.982758620689645	0.9972409670051685	2.9196624968407593E-15	focal adhesion
GO:0001707	16515	157	3	1	159	1	2	false	0.987421383647851	0.9972409670051685	7.961149590001312E-5	mesoderm formation
GO:0097659	16515	2359	3	1	2371	1	1	false	0.9949388443690911	0.9972409670051685	1.5605119001577283E-32	nucleic acid-templated transcription
GO:0099512	16515	1223	3	1	1229	1	1	false	0.995117982099124	0.9972409670051685	2.1150941658829377E-16	supramolecular fiber
GO:0007155	16515	1255	3	1	1260	1	1	false	0.9960317460319057	0.9972409670051685	3.808723211297523E-14	cell adhesion
GO:0030154	16515	3328	3	1	3513	2	1	false	0.9972409670051685	0.9972409670051685	6.4067112836E-314	cell differentiation
GO:0000000	16515	14589	3	2	0	0	0	true	1.0	1.0	1.0	Gene Ontology
GO:0035890	16515	33	3	1	33	1	1	true	1.0	1.0	1.0	exit from host
GO:0035891	16515	33	3	1	33	1	1	true	1.0	1.0	1.0	exit from host cell
