## Supplementary File S4 for "PIGNON: A protein-protein interaction-guided functional enrichment analysis for quantitative proteomics": table-mcl2_cluster1039-Parent-Child-Union-Benjamini-Hochberg.txt

ID	Pop.total	Pop.term	Study.total	Study.term	Pop.family	Study.family	nparents	is.trivial	p	p.adjusted	p.min	name
GO:0005643	16515	86	3	3	4885	3	2	false	5.270717207428137E-6	0.0012860549986124653	2.943093059755601E-187	nuclear pore
GO:0017056	16515	24	3	3	931	3	3	false	1.5097791205832091E-5	0.0018419305271115151	4.653282693968263E-48	structural constituent of nuclear pore
GO:0018995	16515	56	3	2	10934	3	1	false	7.704084278865253E-5	0.006265988546810406	5.514585037879565E-152	host cellular component
GO:0005198	16515	612	3	3	11969	3	1	false	1.3306312812389859E-4	0.007793891880706893	0.0	structural molecule activity
GO:0060968	16515	113	3	2	8357	2	3	false	1.8123732047431923E-4	0.007793891880706893	3.070288735094082E-259	regulation of gene silencing
GO:1902579	16515	51	3	2	6302	3	2	false	1.9165307903377604E-4	0.007793891880706893	3.201454891498604E-128	multi-organism localization
GO:0016458	16515	207	3	2	12841	2	2	false	2.5862690112673256E-4	0.008754647781037855	0.0	gene silencing
GO:0005635	16515	446	3	3	6747	3	3	false	2.870376321651756E-4	0.008754647781037855	0.0	nuclear envelope
GO:0044766	16515	51	3	2	4702	3	2	false	3.436841626608958E-4	0.009317659521028731	1.0529769827525075E-121	multi-organism transport
GO:1903578	16515	110	3	2	5253	2	2	false	4.345973410323103E-4	0.01060417512118837	2.852486042059148E-231	regulation of ATP metabolic process
GO:0006140	16515	106	3	2	4204	2	4	false	6.299021155865858E-4	0.013972374200284266	3.394742910157936E-214	regulation of nucleotide metabolic process
GO:0043467	16515	139	3	2	5044	2	2	false	7.541015624089973E-4	0.015333398435649612	1.3511595704754746E-275	regulation of generation of precursor metabolites and energy
GO:0006406	16515	109	3	2	3670	2	4	false	8.742516837778573E-4	0.01572293287108752	2.0626198482553789E-212	mRNA export from nucleus
GO:0046034	16515	283	3	2	9406	2	1	false	9.021354926033822E-4	0.01572293287108752	0.0	ATP metabolic process
GO:0031975	16515	1126	3	3	10934	3	1	false	0.0010895299763010267	0.017723020947830032	0.0	envelope
GO:0016853	16515	232	3	2	6357	2	1	false	0.0013263674786277093	0.020227104049072565	0.0	isomerase activity
GO:0006109	16515	196	3	2	4889	2	2	false	0.0015993350247812664	0.022955161532154645	0.0	regulation of carbohydrate metabolic process
GO:0031967	16515	1126	3	3	9029	3	3	false	0.0019350071687069866	0.02623009717580582	0.0	organelle envelope
GO:0009408	16515	164	3	2	3584	2	2	false	0.0020816928152800744	0.02673331825938622	1.759220657776601E-288	response to heat
GO:0006110	16515	78	3	2	1559	2	6	false	0.0024727018817380132	0.030166962957203763	7.290948279952442E-134	regulation of glycolytic process
GO:0006091	16515	491	3	2	8863	2	1	false	0.003063127520044725	0.03497690653510327	0.0	generation of precursor metabolites and energy
GO:0046794	16515	51	3	2	865	2	2	false	0.00341201027617298	0.03497690653510327	1.137111412982915E-83	transport of virus
GO:0046939	16515	130	3	2	2217	2	1	false	0.0034134819714407975	0.03497690653510327	3.4408422572295827E-214	nucleotide phosphorylation
GO:0072521	16515	511	3	2	8470	2	5	false	0.0036330847846770356	0.03497690653510327	0.0	purine-containing compound metabolic process
GO:0062012	16515	382	3	2	6267	2	2	false	0.0037062802327907964	0.03497690653510327	0.0	regulation of small molecule metabolic process
GO:0005975	16515	557	3	2	8996	2	2	false	0.003827184263987178	0.03497690653510327	0.0	carbohydrate metabolic process
GO:0034605	16515	126	3	2	1954	2	2	false	0.0041271832799519	0.03497690653510327	3.2186003687555767E-202	cellular response to heat
GO:0051236	16515	181	3	2	4806	3	2	false	0.00412734594467931	0.03497690653510327	0.0	establishment of RNA localization
GO:0016829	16515	416	3	2	6357	2	1	false	0.004272728793667247	0.03497690653510327	0.0	lyase activity
GO:0016925	16515	77	3	2	1148	2	2	false	0.004444255427734608	0.03497690653510327	4.7725773058304994E-122	protein sumoylation
GO:0046907	16515	1873	3	3	11294	3	3	false	0.004555010980737778	0.03497690653510327	0.0	intracellular transport
GO:0016774	16515	111	3	2	1632	2	1	false	0.004587135283292232	0.03497690653510327	1.980965115726932E-175	phosphotransferase activity, carboxyl group as acceptor
GO:0006403	16515	209	3	2	2808	2	1	false	0.00551531224845801	0.03847174069615971	2.7E-322	RNA localization
GO:0043470	16515	83	3	2	1096	2	3	false	0.005671099556709897	0.03847174069615971	4.736413809431481E-127	regulation of carbohydrate catabolic process
GO:0051169	16515	335	3	3	1873	3	1	false	0.005679604545322508	0.03847174069615971	0.0	nuclear transport
GO:0004618	16515	111	3	2	1426	2	2	false	0.006008710415591211	0.03847174069615971	1.1175190912424194E-168	phosphoglycerate kinase activity
GO:0071166	16515	125	3	2	2730	3	1	false	0.006053858197510569	0.03847174069615971	1.015110550149462E-219	ribonucleoprotein complex localization
GO:0016052	16515	176	3	2	2252	2	2	false	0.0060758470874987675	0.03847174069615971	1.9705320068870085E-267	carbohydrate catabolic process
GO:0080135	16515	675	3	2	8569	2	3	false	0.006196608646938196	0.03847174069615971	0.0	regulation of cellular response to stress
GO:0015931	16515	199	3	2	2500	2	2	false	0.0063068427370753626	0.03847174069615971	8.366965467777354E-301	nucleobase-containing compound transport
GO:0006606	16515	139	3	2	1549	2	5	false	0.007999659695420849	0.04760773087030944	2.1817441662206284E-202	protein import into nucleus
GO:0033750	16515	12	3	1	2770	2	2	false	0.00864705031072743	0.05023524466232126	2.4040411426336653E-33	ribosome localization
GO:0017038	16515	184	3	2	1899	2	1	false	0.009342169440855329	0.053011380082993026	1.2025741636577896E-261	protein import
GO:0040029	16515	279	3	2	2644	2	1	false	0.011099166982897325	0.0608762739589231	0.0	regulation of gene expression, epigenetic
GO:1900034	16515	77	3	2	718	2	2	false	0.011367388880472385	0.0608762739589231	1.1929162407887686E-105	regulation of cellular response to heat
GO:0006082	16515	1019	3	2	9265	2	3	false	0.012085872044217476	0.0608762739589231	0.0	organic acid metabolic process
GO:0051704	16515	905	3	2	13878	3	1	false	0.012191392543595763	0.0608762739589231	0.0	multi-organism process
GO:0019637	16515	1008	3	2	9042	2	2	false	0.012416781267682794	0.0608762739589231	0.0	organophosphate metabolic process
GO:0000054	16515	12	3	1	966	1	4	false	0.012422360248448793	0.0608762739589231	7.769663187264974E-28	ribosomal subunit export from nucleus
GO:0055114	16515	1051	3	2	9406	2	1	false	0.012474646303058013	0.0608762739589231	0.0	oxidation-reduction process
GO:0016491	16515	757	3	2	6524	2	2	false	0.013447958001363728	0.06433925004574019	0.0	oxidoreductase activity
GO:1901135	16515	1073	3	2	8995	2	1	false	0.01421806372547983	0.06671552978878997	0.0	carbohydrate derivative metabolic process
GO:0055086	16515	656	3	2	5306	2	2	false	0.015264848749395345	0.07014040183984228	0.0	nucleobase-containing small molecule metabolic process
GO:0006611	16515	172	3	2	1377	2	2	false	0.015522875817014278	0.07014040183984228	1.8894853900743452E-224	protein export from nucleus
GO:0019693	16515	483	3	2	3417	2	3	false	0.019944875429927025	0.0884827200891308	0.0	ribose phosphate metabolic process
GO:0009894	16515	925	3	2	6072	2	2	false	0.023185779865735397	0.09725966560250546	0.0	regulation of catabolic process
GO:0016441	16515	113	3	2	739	2	3	false	0.0232057530318212	0.09725966560250546	1.3034066980405274E-136	posttranscriptional gene silencing
GO:0075733	16515	48	3	2	312	2	3	false	0.023250061835269696	0.09725966560250546	1.0739721913142866E-57	intracellular transport of virus
GO:0009628	16515	1117	3	2	7281	2	1	false	0.023517706026835335	0.09725966560250546	0.0	response to abiotic stimulus
GO:0012505	16515	3456	3	3	10934	3	3	false	0.03155920671468904	0.12834077397306878	0.0	endomembrane system
GO:0016903	16515	138	3	2	757	2	1	false	0.033035583233748105	0.13214233293499242	2.0410077817667137E-155	oxidoreductase activity, acting on the aldehyde or oxo group of donors
GO:0051031	16515	35	3	2	181	2	1	false	0.03652547575199285	0.1412677744358494	3.339023549042765E-38	tRNA transport
GO:0006753	16515	587	3	2	3053	2	3	false	0.03691682847229449	0.1412677744358494	0.0	nucleoside phosphate metabolic process
GO:0044281	16515	1811	3	2	9406	2	1	false	0.03705384247497689	0.1412677744358494	0.0	small molecule metabolic process
GO:0009266	16515	220	3	2	1117	2	1	false	0.038649993742848485	0.14508613035776968	6.843214967461627E-240	response to temperature stimulus
GO:0033218	16515	372	3	1	9221	1	1	false	0.04034269602022157	0.14914572468081913	0.0	amide binding
GO:0006757	16515	112	3	2	545	2	4	false	0.041932002158672016	0.1507627000818192	1.4114609696311662E-119	ATP generation from ADP
GO:0071426	16515	124	3	2	603	2	4	false	0.04201583444903158	0.1507627000818192	2.1368692212776998E-132	ribonucleoprotein complex export from nucleus
GO:1901575	16515	1956	3	2	9133	2	2	false	0.045849673959131886	0.1590624513765619	0.0	organic substance catabolic process
GO:1900542	16515	105	3	2	483	2	2	false	0.046906007577124514	0.1590624513765619	3.3661618766468334E-109	regulation of purine nucleotide metabolic process
GO:0031503	16515	549	3	2	2531	2	1	false	0.046982945077785394	0.1590624513765619	0.0	protein-containing complex localization
GO:0010608	16515	577	3	2	2644	2	1	false	0.04755976309402915	0.1590624513765619	0.0	posttranscriptional regulation of gene expression
GO:0034504	16515	259	3	2	1178	2	1	false	0.048194526385006556	0.1590624513765619	1.18690245734131E-268	protein localization to nucleus
GO:0006165	16515	128	3	2	581	2	3	false	0.04824025164699008	0.1590624513765619	2.228358214210284E-132	nucleoside diphosphate phosphorylation
GO:0044419	16515	1871	3	2	13878	3	1	false	0.04960817343706685	0.16084420669533142	0.0	interspecies interaction between organisms
GO:0019083	16515	194	3	2	865	2	2	false	0.0500990152001852	0.16084420669533142	3.4155161044695707E-199	viral transcription
GO:0019080	16515	207	3	2	865	2	1	false	0.05705684007708638	0.1786787862242399	5.990106575355198E-206	viral gene expression
GO:0072594	16515	534	3	2	2220	2	2	false	0.05777742591616591	0.1786787862242399	0.0	establishment of protein localization to organelle
GO:0080134	16515	1277	3	2	5300	2	2	false	0.05801920618666537	0.1786787862242399	0.0	regulation of response to stress
GO:0009892	16515	2467	3	2	10162	2	3	false	0.058917807862864026	0.1786787862242399	0.0	negative regulation of metabolic process
GO:0009132	16515	144	3	2	587	2	1	false	0.059863597513834715	0.1786787862242399	2.442921476294658E-141	nucleoside diphosphate metabolic process
GO:0032991	16515	4639	3	3	11845	3	1	false	0.060047788813064225	0.1786787862242399	0.0	protein-containing complex
GO:0009056	16515	2357	3	2	9406	2	1	false	0.06277274123367023	0.18453673326524742	0.0	catabolic process
GO:0046031	16515	119	3	2	461	2	2	false	0.06621710836555658	0.1923449338237596	1.0795618302038853E-113	ADP metabolic process
GO:0006090	16515	146	3	2	558	2	1	false	0.06811322818737434	0.19552503150258047	1.3395399862624494E-138	pyruvate metabolic process
GO:0097064	16515	36	3	2	132	2	1	false	0.07286606523247349	0.2063177695180673	3.298886823625622E-33	ncRNA export from nucleus
GO:0071431	16515	34	3	2	124	2	1	false	0.07356412273799941	0.2063177695180673	2.912289532137015E-31	tRNA-containing ribonucleoprotein complex export from nucleus
GO:0051179	16515	5875	3	3	13878	3	1	false	0.0758429210645628	0.21029173567901502	0.0	localization
GO:0051174	16515	1639	3	2	5798	2	2	false	0.07987508615453053	0.21730528876651206	0.0	regulation of phosphorus metabolic process
GO:0070647	16515	1066	3	2	3764	2	1	false	0.08015359011879543	0.21730528876651206	0.0	protein modification by small protein conjugation or removal
GO:0005773	16515	3678	3	3	8452	3	2	false	0.08236762780540667	0.22085385917054096	0.0	vacuole
GO:0010605	16515	2252	3	2	7683	2	3	false	0.08588923709370858	0.22690438181784817	0.0	negative regulation of macromolecule metabolic process
GO:0033554	16515	1926	3	2	6548	2	2	false	0.0864840471682782	0.22690438181784817	0.0	cellular response to stress
GO:0018193	16515	1150	3	2	3764	2	1	false	0.09328977292449955	0.2421564318465733	0.0	peptidyl-amino acid modification
GO:0018205	16515	357	3	2	1150	2	1	false	0.09618344874559018	0.24703959467288425	1.6538706783194315E-308	peptidyl-lysine modification
GO:0005634	16515	3375	3	3	7335	3	1	false	0.09736715665860142	0.2474748565072786	0.0	nucleus
GO:0051641	16515	2730	3	3	5875	3	1	false	0.1002787091285842	0.25066016356399085	0.0	cellular localization
GO:0010629	16515	1372	3	2	4323	2	3	false	0.10067498372652091	0.25066016356399085	0.0	negative regulation of gene expression
GO:0006793	16515	3009	3	2	8863	2	1	false	0.11523582746234717	0.28401557475568395	0.0	phosphorus metabolic process
GO:0019058	16515	310	3	2	865	2	1	false	0.12817116249201302	0.3127376364805118	2.7186111839671737E-244	viral life cycle
GO:0005048	16515	43	3	1	320	1	1	false	0.13437499999999328	0.3233131180436018	2.2049300341361024E-54	signal sequence binding
GO:0071944	16515	5612	3	3	10934	3	1	false	0.1351769837443055	0.3233131180436018	0.0	cell periphery
GO:0016835	16515	154	3	2	416	2	1	false	0.1364805375347991	0.3233131180436018	2.1039926219434314E-118	carbon-oxygen lyase activity
GO:0022613	16515	404	3	1	2890	1	1	false	0.1397923875430728	0.3268042981642996	0.0	ribonucleoprotein complex biogenesis
GO:0005737	16515	6076	3	3	11683	3	2	false	0.14063299716086664	0.3268042981642996	0.0	cytoplasm
GO:0048583	16515	3777	3	2	9953	2	2	false	0.14398412086499715	0.3314351461420689	0.0	regulation of response to stimulus
GO:1904589	16515	61	3	1	758	2	2	false	0.15457140566679317	0.3524805886233414	1.328135883341833E-91	regulation of protein import
GO:0019219	16515	2640	3	2	6350	2	4	false	0.17280816744640015	0.39041845237890405	0.0	regulation of nucleobase-containing compound metabolic process
GO:0031323	16515	4758	3	2	11275	2	3	false	0.1780586220192628	0.3985899428688085	0.0	regulation of cellular metabolic process
GO:0019222	16515	5105	3	2	11880	2	2	false	0.1846333242934966	0.40955028297830154	0.0	regulation of metabolic process
GO:0016020	16515	6329	3	3	10934	3	1	false	0.19390158536551774	0.42623411557825525	0.0	membrane
GO:0071428	16515	13	3	1	124	2	1	false	0.19944925255703438	0.4311862037097315	7.288784250835707E-18	rRNA-containing ribonucleoprotein complex export from nucleus
GO:0016740	16515	2841	3	2	6357	2	1	false	0.19968869270163794	0.4311862037097315	0.0	transferase activity
GO:0033157	16515	221	3	1	2007	2	4	false	0.20815282105875196	0.44220417793289435	2.0161035634574735E-301	regulation of intracellular protein transport
GO:0051716	16515	5952	3	2	13037	2	2	false	0.20841590353394612	0.44220417793289435	0.0	cellular response to stimulus
GO:0022402	16515	1438	3	1	12841	2	2	false	0.21143718972495448	0.44474719218007663	0.0	cell cycle process
GO:0007049	16515	1553	3	1	12841	2	1	false	0.22726309152239643	0.47350289959138275	0.0	cell cycle
GO:0010467	16515	3646	3	2	7606	2	1	false	0.22975165977491652	0.47350289959138275	0.0	gene expression
GO:0044403	16515	901	3	2	1871	2	1	false	0.23176716388902074	0.47350289959138275	0.0	symbiotic process
GO:0010468	16515	2644	3	2	5456	2	2	false	0.23479535307561053	0.47350289959138275	0.0	regulation of gene expression
GO:0031965	16515	279	3	1	3270	3	2	false	0.23481086414162833	0.47350289959138275	0.0	nuclear membrane
GO:0006950	16515	3575	3	2	7281	2	1	false	0.24105058174855246	0.4800699855782937	0.0	response to stress
GO:0048285	16515	1165	3	1	4814	1	1	false	0.2420024927300415	0.4800699855782937	0.0	organelle fission
GO:0006139	16515	4384	3	2	8848	2	5	false	0.24547138607482588	0.48302434034078645	0.0	nucleobase-containing compound metabolic process
GO:0005215	16515	1093	3	1	11969	3	1	false	0.24972054429638962	0.48745450246655253	0.0	transporter activity
GO:0046483	16515	4528	3	2	8863	2	1	false	0.2609783119283883	0.49896644089533837	0.0	heterocycle metabolic process
GO:0051171	16515	4412	3	2	8635	2	2	false	0.26103465930102876	0.49896644089533837	0.0	regulation of nitrogen compound metabolic process
GO:0080090	16515	4581	3	2	8908	2	2	false	0.26443206049511014	0.49896644089533837	0.0	regulation of primary metabolic process
GO:0048519	16515	4686	3	2	13878	3	2	false	0.2650266090557969	0.49896644089533837	0.0	negative regulation of biological process
GO:0006725	16515	4570	3	2	8863	2	1	false	0.2658427758868606	0.49896644089533837	0.0	cellular aromatic compound metabolic process
GO:0043412	16515	3949	3	2	7606	2	1	false	0.2695310097224153	0.5020272242157965	0.0	macromolecule modification
GO:0006096	16515	111	3	2	212	2	7	false	0.27295895555752575	0.5045604936063355	3.510465594908556E-63	glycolytic process
GO:0032386	16515	319	3	1	3092	3	3	false	0.27875527216235757	0.5114006496813176	0.0	regulation of intracellular transport
GO:1901360	16515	4777	3	2	8995	2	1	false	0.28201064930711245	0.5135119285890705	0.0	organic cyclic compound metabolic process
GO:0060966	16515	80	3	2	148	2	2	false	0.29049457620883334	0.525042048851521	6.943360971848802E-44	regulation of gene silencing by RNA
GO:0042306	16515	59	3	1	371	2	5	false	0.2931303270925947	0.5259102927249493	4.637881917241569E-70	regulation of protein import into nucleus
GO:0060147	16515	80	3	2	146	2	2	false	0.2985356636749972	0.5307817592650598	3.3156225044677518E-43	regulation of posttranscriptional gene silencing
GO:0019220	16515	1639	3	2	2991	2	2	false	0.3001962408958125	0.5307817592650598	0.0	regulation of phosphate metabolic process
GO:0034641	16515	5039	3	2	9147	2	2	false	0.30345384546731813	0.532681570460616	0.0	cellular nitrogen compound metabolic process
GO:0031047	16515	115	3	2	207	2	1	false	0.3074433656957785	0.5331757995000287	3.138709284374816E-61	gene silencing by RNA
GO:0016866	16515	129	3	2	232	2	1	false	0.3081056874160002	0.5331757995000287	1.1847578980744412E-68	intramolecular transferase activity
GO:0006405	16515	132	3	2	233	2	2	false	0.3198904839425877	0.5496709724083901	1.0879899262778136E-68	RNA export from nucleus
GO:0016772	16515	1632	3	2	2841	2	1	false	0.3299016910333717	0.5615966267366036	0.0	transferase activity, transferring phosphorus-containing groups
GO:0045184	16515	1978	3	2	5129	3	2	false	0.3314340747953726	0.5615966267366036	0.0	establishment of protein localization
GO:0060255	16515	4602	3	2	7947	2	2	false	0.3353104387060816	0.564246531339889	0.0	regulation of macromolecule metabolic process
GO:0033365	16515	1178	3	2	2012	2	1	false	0.34267443573262035	0.5726887830052011	0.0	protein localization to organelle
GO:0019538	16515	5250	3	2	8935	2	3	false	0.34521954132159616	0.5730174699487719	0.0	protein metabolic process
GO:1900180	16515	122	3	1	623	2	2	false	0.3535583965152152	0.5798899956776822	3.835327168981204E-133	regulation of protein localization to nucleus
GO:0016301	16515	1426	3	2	2396	2	2	false	0.35411315309825675	0.5798899956776822	0.0	kinase activity
GO:1903827	16515	498	3	1	2490	2	3	false	0.36006428284401626	0.5857045667595997	0.0	regulation of cellular protein localization
GO:0032787	16515	558	3	2	923	2	1	false	0.3652218668259872	0.5901598377850389	3.5374141163475025E-268	monocarboxylic acid metabolic process
GO:0051656	16515	691	3	1	4820	3	2	false	0.3714377710857896	0.596255369374557	0.0	establishment of organelle localization
GO:0042325	16515	1477	3	2	2359	2	2	false	0.3919179106172628	0.6250194130105368	0.0	regulation of phosphorylation
GO:0050794	16515	8239	3	2	12995	2	2	false	0.401954730578933	0.6368633393588289	0.0	regulation of cellular process
GO:0000056	16515	5	3	1	12	1	1	false	0.41666666666666613	0.6559139784946227	0.001262626262626259	ribosomal small subunit export from nucleus
GO:0090087	16515	662	3	1	2719	2	2	false	0.4277329483918277	0.6678195383362888	0.0	regulation of peptide transport
GO:0032880	16515	928	3	1	3765	2	2	false	0.43225807362048685	0.6678195383362888	0.0	regulation of protein localization
GO:0044085	16515	2890	3	1	6683	1	1	false	0.43244052072595757	0.6678195383362888	0.0	cellular component biogenesis
GO:0060341	16515	720	3	1	4068	3	2	false	0.4426286936354167	0.676661502223213	0.0	regulation of cellular localization
GO:0044267	16515	4687	3	2	7022	2	2	false	0.4454894664174202	0.676661502223213	0.0	cellular protein metabolic process
GO:0071705	16515	2183	3	2	4702	3	1	false	0.446485663352202	0.676661502223213	0.0	nitrogen compound transport
GO:0044237	16515	8863	3	2	13059	2	2	false	0.4606020948724073	0.690327880654526	0.0	cellular metabolic process
GO:0006886	16515	1362	3	2	2870	3	3	false	0.4618663315692385	0.690327880654526	0.0	intracellular protein transport
GO:0033036	16515	2808	3	2	5875	3	1	false	0.4669519708464938	0.690327880654526	0.0	macromolecule localization
GO:0051170	16515	159	3	2	332	3	1	false	0.4682964762096247	0.690327880654526	3.5062681746907363E-99	import into nucleus
GO:1901564	16515	6170	3	2	9003	2	2	false	0.4696492958551283	0.690327880654526	0.0	organonitrogen compound metabolic process
GO:0036211	16515	3764	3	2	5415	2	2	false	0.483133465065599	0.7025607870503121	0.0	protein modification process
GO:0046822	16515	107	3	1	542	3	2	false	0.4837303779690673	0.7025607870503121	2.6647664467630514E-116	regulation of nucleocytoplasmic transport
GO:0044260	16515	6589	3	2	9167	2	2	false	0.516613812783276	0.7402798273373121	0.0	cellular macromolecule metabolic process
GO:0043227	16515	7507	3	3	9283	3	1	false	0.5288116146810081	0.7402798273373121	0.0	membrane-bounded organelle
GO:0008139	16515	23	3	1	43	1	1	false	0.534883720930229	0.7402798273373121	1.0410518840822442E-12	nuclear localization sequence binding
GO:0070201	16515	688	3	1	2163	2	2	false	0.5350810002389855	0.7402798273373121	0.0	regulation of establishment of protein localization
GO:0005575	16515	11845	3	3	14589	3	1	false	0.5351899274240102	0.7402798273373121	0.0	cellular_component
GO:0043231	16515	7335	3	3	9029	3	2	false	0.5361027844626287	0.7402798273373121	0.0	intracellular membrane-bounded organelle
GO:0050896	16515	7281	3	2	13878	3	1	false	0.5369377066449057	0.7402798273373121	0.0	response to stimulus
GO:0051234	16515	4792	3	3	5875	3	1	false	0.542596114753176	0.7402798273373121	0.0	establishment of localization
GO:0071702	16515	2495	3	2	4702	3	1	false	0.5458901895122227	0.7402798273373121	0.0	organic substance transport
GO:0003824	16515	6357	3	2	11969	3	1	false	0.5466266953838821	0.7402798273373121	0.0	catalytic activity
GO:0032879	16515	2429	3	1	10462	3	2	false	0.5473615005749972	0.7402798273373121	0.0	regulation of localization
GO:0016310	16515	2217	3	2	2991	2	1	false	0.5493483795857319	0.7402798273373121	0.0	phosphorylation
GO:0051223	16515	642	3	1	1947	2	3	false	0.5508625017220392	0.7402798273373121	0.0	regulation of protein transport
GO:0003674	16515	11969	3	3	14589	3	1	false	0.5521759367843886	0.7402798273373121	0.0	molecular_function
GO:0060964	16515	80	3	2	106	2	3	false	0.5678346810422288	0.757112908056305	2.5180005504221723E-25	regulation of gene silencing by miRNA
GO:0000055	16515	7	3	1	12	1	1	false	0.5833333333333326	0.7735507246376802	0.0012626262626262601	ribosomal large subunit export from nucleus
GO:0051168	16515	187	3	2	332	3	1	false	0.5946565719068562	0.7833800709295392	3.718405712381415E-98	nuclear export
GO:0015833	16515	1929	3	2	2495	2	2	false	0.597684864514521	0.7833800709295392	0.0	peptide transport
GO:0043229	16515	9004	3	3	10673	3	2	false	0.600377349441901	0.7833800709295392	0.0	intracellular organelle
GO:0043226	16515	9283	3	3	10934	3	1	false	0.6119369062555766	0.7942159847146846	0.0	organelle
GO:0034613	16515	2012	3	2	2533	2	2	false	0.6308718595430206	0.8018222767212265	0.0	cellular protein localization
GO:0004634	16515	111	3	2	139	2	1	false	0.6365342508601775	0.8018222767212265	5.58984149108985E-30	phosphopyruvate hydratase activity
GO:0006163	16515	482	3	2	603	2	2	false	0.6386726390198563	0.8018222767212265	1.2779817982468668E-130	purine nucleotide metabolic process
GO:0000278	16515	993	3	1	1553	1	2	false	0.6394075981974756	0.8018222767212265	0.0	mitotic cell cycle
GO:0051028	16515	145	3	2	181	2	1	false	0.6408839779005704	0.8018222767212265	8.233208751064726E-39	mRNA transport
GO:0006464	16515	3764	3	2	4687	2	2	false	0.644891414680917	0.8018222767212265	0.0	cellular protein modification process
GO:0070727	16515	2015	3	2	3370	3	2	false	0.6450482743869344	0.8018222767212265	0.0	cellular macromolecule localization
GO:0043891	16515	111	3	2	138	2	1	false	0.6458267216756606	0.8018222767212265	2.774957025933849E-29	glyceraldehyde-3-phosphate dehydrogenase (NAD(P)+) (phosphorylating) activity
GO:0005886	16515	5537	3	3	6400	3	2	false	0.6475180963728178	0.8018222767212265	0.0	plasma membrane
GO:0051640	16515	807	3	1	2730	3	1	false	0.6506590606180445	0.8018222767212265	0.0	organelle localization
GO:0051049	16515	1594	3	1	5283	3	2	false	0.6596094221230109	0.8054968622649994	0.0	regulation of transport
GO:0009259	16515	473	3	2	582	2	2	false	0.6602433297254093	0.8054968622649994	2.9974324036834596E-121	ribonucleotide metabolic process
GO:1903047	16515	993	3	1	1438	1	2	false	0.6905424200281071	0.8342738615479361	0.0	mitotic cell cycle process
GO:0032446	16515	886	3	2	1066	2	1	false	0.6906693443962422	0.8342738615479361	1.8746522401419E-209	protein modification by small protein conjugation
GO:0005622	16515	10525	3	3	11845	3	1	false	0.7015317340347604	0.8427930962745259	0.0	intracellular
GO:0050789	16515	8917	3	2	13878	3	2	false	0.708015106412641	0.8427930962745259	0.0	regulation of biological process
GO:0042254	16515	287	3	1	404	1	1	false	0.7103960396039503	0.8427930962745259	5.902794425609753E-105	ribosome biogenesis
GO:0031090	16515	3159	3	1	9284	3	2	false	0.7128951769900052	0.8427930962745259	0.0	organelle membrane
GO:0043170	16515	7606	3	2	8995	2	1	false	0.7149925038066675	0.8427930962745259	0.0	macromolecule metabolic process
GO:0006996	16515	4814	3	1	6509	1	1	false	0.7395913350707962	0.8675975276792033	0.0	organelle organization
GO:0008152	16515	9406	3	2	13878	3	1	false	0.7554272586716739	0.8788160650463751	0.0	metabolic process
GO:0016043	16515	6509	3	1	12854	2	2	false	0.7563580887694212	0.8788160650463751	0.0	cellular component organization
GO:0071427	16515	109	3	2	124	2	1	false	0.7718332022029515	0.8885923835763548	1.2535992569004354E-19	mRNA-containing ribonucleoprotein complex export from nucleus
GO:0065007	16515	9584	3	2	13878	3	1	false	0.7720556775335542	0.8885923835763548	0.0	biological regulation
GO:0006807	16515	8339	3	2	9406	2	1	false	0.7859810771650153	0.895914421495734	0.0	nitrogen compound metabolic process
GO:0110165	16515	10934	3	3	11845	3	1	false	0.786543683336195	0.895914421495734	0.0	cellular anatomical entity
GO:0009135	16515	128	3	2	144	2	1	false	0.7894327894327164	0.895914421495734	1.4536629180584593E-21	purine nucleoside diphosphate metabolic process
GO:0042886	16515	1950	3	2	2183	2	1	false	0.7978807156211561	0.9013096972757504	3.676E-321	amide transport
GO:0009185	16515	129	3	2	144	2	1	false	0.8018648018647212	0.9016359984101012	1.172015727684629E-20	ribonucleoside diphosphate metabolic process
GO:0008104	16515	2531	3	2	2808	2	1	false	0.8124060524294807	0.9070421028518699	0.0	protein localization
GO:0016836	16515	139	3	2	154	2	1	false	0.8141074611662276	0.9070421028518699	4.069635062131207E-21	hydro-lyase activity
GO:0016868	16515	117	3	2	129	2	1	false	0.8219476744186073	0.9116146934460917	3.8227050714610385E-17	intramolecular transferase activity, phosphotransferases
GO:0050657	16515	181	3	2	199	2	1	false	0.8268615806304179	0.912915048297837	5.903810043998575E-26	nucleic acid transport
GO:0019752	16515	923	3	2	1006	2	1	false	0.8417218084523409	0.9216660606795237	7.788489199683524E-124	carboxylic acid metabolic process
GO:0006409	16515	34	3	2	37	2	3	false	0.8423423423423516	0.9216660606795237	1.287001287001289E-4	tRNA export from nucleus
GO:0044238	16515	8708	3	2	9406	2	1	false	0.8570836107254336	0.9240454836026242	0.0	primary metabolic process
GO:0042277	16515	320	3	1	372	1	1	false	0.8602150537634738	0.9240454836026242	7.299619219983943E-65	peptide binding
GO:0071840	16515	6683	3	1	13878	3	1	false	0.8606764507703596	0.9240454836026242	0.0	cellular component organization or biogenesis
GO:0008150	16515	13878	3	3	14589	3	1	false	0.8607945342954457	0.9240454836026242	0.0	biological_process
GO:0009150	16515	460	3	2	495	2	2	false	0.8634523371368783	0.9240454836026242	1.728424826458533E-54	purine ribonucleotide metabolic process
GO:0035195	16515	106	3	2	113	2	1	false	0.8794247787610999	0.9370290219113903	2.589311947474399E-11	gene silencing by miRNA
GO:0140014	16515	993	3	1	1122	1	2	false	0.8850267379677389	0.9388979307136013	3.7397162116333345E-173	mitotic nuclear division
GO:0015031	16515	1899	3	2	2008	2	2	false	0.8943553141698485	0.9446869985170694	2.850273740397961E-183	protein transport
GO:0004619	16515	111	3	2	117	2	1	false	0.8996463306808447	0.9461797615781297	3.1973449084178147E-10	phosphoglycerate mutase activity
GO:0071704	16515	8995	3	2	9406	2	1	false	0.9145138279251911	0.957688300488183	0.0	organic substance metabolic process
GO:0016032	16515	865	3	2	901	2	1	false	0.9216426193111129	0.9610290560338101	3.222404924236653E-65	viral process
GO:0006810	16515	4702	3	3	4792	3	1	false	0.9446963562444106	0.9808762166963242	1.9528703698435357E-193	transport
GO:0000280	16515	1122	3	1	1165	1	1	false	0.9630901287558652	0.9880697004732796	1.861771880780646E-79	nuclear division
GO:0035194	16515	113	3	2	115	2	2	false	0.9653699466056329	0.9880697004732796	1.525553012967238E-4	posttranscriptional gene silencing by RNA
GO:0009117	16515	578	3	2	587	2	1	false	0.969544918047908	0.9880697004732796	4.66427742017905E-20	nucleotide metabolic process
GO:0006913	16515	332	3	3	335	3	1	false	0.9732950396104004	0.9880697004732796	1.6103331859880216E-7	nucleocytoplasmic transport
GO:0043436	16515	1006	3	2	1019	2	1	false	0.9746351733558865	0.9880697004732796	5.264971687837605E-30	oxoacid metabolic process
GO:0009987	16515	12841	3	2	13878	3	1	false	0.9840967430661428	0.9880697004732796	0.0	cellular process
GO:0009179	16515	128	3	2	129	2	2	false	0.9844961240310157	0.9880697004732796	0.007751937984496201	purine ribonucleoside diphosphate metabolic process
GO:0005488	16515	9221	3	1	11969	3	1	false	0.9879076368154629	0.9880697004732796	0.0	binding
GO:0006796	16515	2991	3	2	3009	2	1	false	0.9880697004732796	0.9880697004732796	1.6476590431454356E-47	phosphate-containing compound metabolic process
GO:0000000	16515	14589	3	3	0	0	0	true	1.0	1.0	1.0	Gene Ontology
GO:0043657	16515	56	3	2	56	2	1	true	1.0	1.0	1.0	host cell
GO:0016620	16515	138	3	2	138	2	1	true	1.0	1.0	1.0	oxidoreductase activity, acting on the aldehyde or oxo group of donors, NAD or NADP as acceptor
GO:0050658	16515	181	3	2	181	2	2	true	1.0	1.0	1.0	RNA transport
