## Supplementary File S4 for "PIGNON: A protein-protein interaction-guided functional enrichment analysis for quantitative proteomics": table-mcl2_cluster1040-Parent-Child-Union-Benjamini-Hochberg.txt

ID	Pop.total	Pop.term	Study.total	Study.term	Pop.family	Study.family	nparents	is.trivial	p	p.adjusted	p.min	name
GO:0070531	16515	7	3	1	6237	1	2	false	0.0011223344556650521	0.27384960718227275	1.3774096056835655E-23	BRCA1-A complex
GO:0072595	16515	40	3	1	9358	1	3	false	0.004274417610616674	0.48471238555898905	1.2605887153222063E-111	maintenance of protein localization in organelle
GO:0051457	16515	23	3	1	3497	1	3	false	0.0065770660566227615	0.48471238555898905	8.689258314020518E-60	maintenance of protein location in nucleus
GO:0051651	16515	79	3	1	12999	2	3	false	0.012118311182772146	0.48471238555898905	1.1373541699428035E-208	maintenance of location in cell
GO:1903828	16515	97	3	1	5832	1	3	false	0.01663237311383311	0.48471238555898905	1.1155587085248956E-213	negative regulation of cellular protein localization
GO:0050686	16515	29	3	1	1731	1	4	false	0.016753321779311676	0.48471238555898905	1.3751490949517995E-63	negative regulation of mRNA processing
GO:0000729	16515	19	3	1	942	1	3	false	0.02016985138004416	0.48471238555898905	4.54449451291065E-40	DNA double-strand break processing
GO:0032387	16515	49	3	1	2162	1	3	false	0.022664199814993964	0.48471238555898905	4.113325635828419E-101	negative regulation of intracellular transport
GO:0032507	16515	70	3	1	2871	1	4	false	0.024381748519658634	0.48471238555898905	2.4231550237626294E-142	maintenance of protein location in cell
GO:0085020	16515	8	3	1	309	1	1	false	0.025889967637538588	0.48471238555898905	5.3153091748183935E-16	protein K6-linked ubiquitination
GO:0000151	16515	276	3	1	10545	1	2	false	0.02617354196283297	0.48471238555898905	0.0	ubiquitin ligase complex
GO:0090317	16515	40	3	1	1519	1	5	false	0.026333113890734467	0.48471238555898905	7.48688276279492E-80	negative regulation of intracellular protein transport
GO:0046826	16515	6	3	1	221	1	5	false	0.027149321266967695	0.48471238555898905	6.61764473371365E-12	negative regulation of protein export from nucleus
GO:1904950	16515	161	3	1	5789	1	3	false	0.027811366384532157	0.48471238555898905	1.192427E-318	negative regulation of establishment of protein localization
GO:0036464	16515	211	3	1	6078	1	2	false	0.034715366896925205	0.5482956509720072	0.0	cytoplasmic ribonucleoprotein granule
GO:0045185	16515	97	3	1	2659	1	2	false	0.03647987965399198	0.5482956509720072	3.5916860738019743E-180	maintenance of protein location
GO:0051235	16515	296	3	1	7011	1	2	false	0.04221936956197905	0.5482956509720072	0.0	maintenance of location
GO:1903312	16515	74	3	1	1702	1	3	false	0.04347826086953649	0.5482956509720072	1.3424271499862564E-131	negative regulation of mRNA metabolic process
GO:0050684	16515	136	3	1	2877	1	3	false	0.04727146332994342	0.5482956509720072	3.5940656381364854E-237	regulation of mRNA processing
GO:0140097	16515	305	3	1	6357	1	1	false	0.047978606260771745	0.5482956509720072	0.0	catalytic activity, acting on DNA
GO:0035770	16515	220	3	1	4548	1	2	false	0.048372911169786315	0.5482956509720072	0.0	ribonucleoprotein granule
GO:0051051	16515	394	3	1	7554	1	3	false	0.0521577971935433	0.5482956509720072	0.0	negative regulation of transport
GO:0046823	16515	19	3	1	360	1	3	false	0.052777777777772414	0.5482956509720072	5.312075978926966E-32	negative regulation of nucleocytoplasmic transport
GO:0101005	16515	260	3	1	4821	1	2	false	0.05393071976773841	0.5482956509720072	0.0	ubiquitinyl hydrolase activity
GO:0048871	16515	444	3	1	6507	1	2	false	0.06823420931329045	0.6250439499730984	0.0	multicellular organismal homeostasis
GO:0016604	16515	754	3	1	10934	1	2	false	0.06895920980452797	0.6250439499730984	0.0	nuclear body
GO:0006260	16515	248	3	1	3359	1	2	false	0.07383149746939568	0.6250439499730984	0.0	DNA replication
GO:0051224	16515	158	3	1	2080	1	4	false	0.07596153846149488	0.6250439499730984	4.6943965341896574E-242	negative regulation of protein transport
GO:0070647	16515	1066	3	2	3764	2	1	false	0.08015359011879543	0.6250439499730984	0.0	protein modification by small protein conjugation or removal
GO:0031441	16515	9	3	1	112	1	3	false	0.08035714285714386	0.6250439499730984	1.8199808214675437E-13	negative regulation of mRNA 3'-end processing
GO:0090305	16515	320	3	1	3833	1	1	false	0.08348552048008066	0.6250439499730984	0.0	nucleic acid phosphodiester bond hydrolysis
GO:0004536	16515	94	3	1	1072	1	3	false	0.08768656716414015	0.6250439499730984	1.0537133203664362E-137	deoxyribonuclease activity
GO:0071897	16515	390	3	1	4242	1	3	false	0.09193776520493134	0.6250439499730984	0.0	DNA biosynthetic process
GO:0045732	16515	208	3	1	2261	1	4	false	0.09199469261388316	0.6250439499730984	9.025196788098255E-301	positive regulation of protein catabolic process
GO:0009896	16515	406	3	1	4401	1	3	false	0.09225176096358258	0.6250439499730984	0.0	positive regulation of catabolic process
GO:1901796	16515	176	3	1	1839	1	2	false	0.09570418705816526	0.6250439499730984	3.0792798565028942E-251	regulation of signal transduction by p53 class mediator
GO:0005654	16515	1101	3	1	10934	1	2	false	0.10069507956869511	0.6250439499730984	0.0	nucleoplasm
GO:0042802	16515	603	3	1	5904	1	1	false	0.10213414634118338	0.6250439499730984	0.0	identical protein binding
GO:0046825	16515	37	3	1	360	1	3	false	0.1027777777777673	0.6250439499730984	2.4412298242623207E-51	regulation of protein export from nucleus
GO:0032386	16515	319	3	1	3092	1	3	false	0.10316946959902877	0.6250439499730984	0.0	regulation of intracellular transport
GO:0072331	16515	260	3	1	2462	1	1	false	0.10560519902525044	0.6250439499730984	0.0	signal transduction by p53 class mediator
GO:0033157	16515	221	3	1	2007	1	4	false	0.11011459890393259	0.6250439499730984	2.0161035634574735E-301	regulation of intracellular protein transport
GO:1903311	16515	306	3	1	2778	1	2	false	0.11015118790509522	0.6250439499730984	0.0	regulation of mRNA metabolic process
GO:0042176	16515	371	3	1	3259	1	3	false	0.11383860079786708	0.6312867862427174	0.0	regulation of protein catabolic process
GO:0045786	16515	563	3	1	4807	1	3	false	0.11712086540502836	0.6350553590850426	0.0	negative regulation of cell cycle
GO:0005623	16515	1465	3	1	11845	1	1	false	0.12368087800810075	0.6373954694191025	0.0	cell
GO:0006611	16515	172	3	1	1377	1	2	false	0.12490922294851708	0.6373954694191025	1.8894853900743452E-224	protein export from nucleus
GO:0051726	16515	1069	3	1	8439	1	2	false	0.1266737765141985	0.6373954694191025	0.0	regulation of cell cycle
GO:0010942	16515	661	3	1	5164	1	3	false	0.12800154918662304	0.6373954694191025	0.0	positive regulation of cell death
GO:0019787	16515	523	3	1	3955	1	2	false	0.13223767383051124	0.6374455732946617	0.0	ubiquitin-like protein transferase activity
GO:0046983	16515	799	3	1	5904	1	1	false	0.13533197831943072	0.6374455732946617	0.0	protein dimerization activity
GO:0099080	16515	1510	3	1	10934	1	1	false	0.13810133528485444	0.6374455732946617	0.0	supramolecular complex
GO:0031440	16515	27	3	1	195	1	2	false	0.13846153846154535	0.6374455732946617	1.0612338144805276E-33	regulation of mRNA 3'-end processing
GO:0007050	16515	224	3	1	1498	1	2	false	0.14953271028028509	0.6637610577848543	1.1585626562822124E-273	cell cycle arrest
GO:0031123	16515	131	3	1	873	1	1	false	0.15005727376866873	0.6637610577848543	1.31676020562302E-159	RNA 3'-end processing
GO:0009894	16515	925	3	1	6072	1	2	false	0.15233860342603214	0.6637610577848543	0.0	regulation of catabolic process
GO:0000726	16515	85	3	1	517	1	1	false	0.16441005802707803	0.697672856507206	9.554590527571143E-100	non-recombinational repair
GO:0046907	16515	1873	3	1	11294	1	3	false	0.1658402691697457	0.697672856507206	0.0	intracellular transport
GO:0010941	16515	1424	3	1	8412	1	2	false	0.16928197812591775	0.7000814010631174	0.0	regulation of cell death
GO:0043687	16515	342	3	1	3764	2	1	false	0.17348784221754368	0.7038906015874857	0.0	post-translational protein modification
GO:0060341	16515	720	3	1	4068	1	2	false	0.17699115044262173	0.7038906015874857	0.0	regulation of cellular localization
GO:0051169	16515	335	3	1	1873	1	1	false	0.17885744794436112	0.7038906015874857	0.0	nuclear transport
GO:0031124	16515	98	3	1	524	1	2	false	0.18702290076339942	0.7197806553901844	4.888521951287727E-109	mRNA 3'-end processing
GO:0060548	16515	893	3	1	4730	1	3	false	0.1887949260039828	0.7197806553901844	0.0	negative regulation of cell death
GO:0046822	16515	107	3	1	542	1	2	false	0.19741697416970388	0.7393939393938218	2.6647664467630514E-116	regulation of nucleocytoplasmic transport
GO:1903827	16515	498	3	1	2490	1	3	false	0.19999999999996818	0.7393939393938218	0.0	regulation of cellular protein localization
GO:0022402	16515	1438	3	1	12841	2	2	false	0.21143718972495448	0.7460621324259209	0.0	cell cycle process
GO:0008233	16515	1074	3	1	5075	1	3	false	0.21162561576334948	0.7460621324259209	0.0	peptidase activity
GO:0035556	16515	2462	3	1	11378	1	2	false	0.21638249252807953	0.7460621324259209	0.0	intracellular signal transduction
GO:0034504	16515	259	3	1	1178	1	1	false	0.2198641765703609	0.7460621324259209	1.18690245734131E-268	protein localization to nucleus
GO:0045934	16515	1121	3	1	5079	1	4	false	0.22071273872797034	0.7460621324259209	0.0	negative regulation of nucleobase-containing compound metabolic process
GO:0006396	16515	873	3	1	3891	1	2	false	0.22436391673078562	0.7460621324259209	0.0	RNA processing
GO:0007049	16515	1553	3	1	12841	2	1	false	0.22726309152239643	0.7460621324259209	0.0	cell cycle
GO:0032879	16515	2429	3	1	10462	1	2	false	0.23217358057736096	0.7460621324259209	0.0	regulation of localization
GO:0060249	16515	397	3	1	1707	1	1	false	0.23257176332763665	0.7460621324259209	0.0	anatomical structure homeostasis
GO:0004518	16515	251	3	1	1069	1	2	false	0.23479887745547204	0.7460621324259209	3.2666965749252185E-252	nuclease activity
GO:0090087	16515	662	3	1	2719	1	2	false	0.2434718646561063	0.7460621324259209	0.0	regulation of peptide transport
GO:0070646	16515	273	3	1	2082	2	2	false	0.24510910432939392	0.7460621324259209	0.0	protein modification by small protein removal
GO:0016071	16515	809	3	1	3298	1	1	false	0.24530018192865943	0.7460621324259209	0.0	mRNA metabolic process
GO:0032880	16515	928	3	1	3765	1	2	false	0.2464807436922732	0.7460621324259209	0.0	regulation of protein localization
GO:0006259	16515	942	3	1	7103	2	2	false	0.2476681669118836	0.7460621324259209	0.0	DNA metabolic process
GO:0051253	16515	1028	3	1	4032	1	4	false	0.25496031746060777	0.7586624080535158	0.0	negative regulation of RNA metabolic process
GO:0043412	16515	3949	3	2	7606	2	1	false	0.2695310097224153	0.7923562213526426	0.0	macromolecule modification
GO:0008219	16515	1921	3	1	12841	2	1	false	0.2768279466967817	0.8036415225801194	0.0	cell death
GO:0004529	16515	44	3	1	156	1	2	false	0.28205128205127533	0.8036415225801194	7.025473489602236E-40	exodeoxyribonuclease activity
GO:1902494	16515	1314	3	1	4639	1	1	false	0.2832507005815175	0.8036415225801194	0.0	catalytic complex
GO:0030163	16515	878	3	1	5628	2	3	false	0.2876969970022839	0.8068743364201985	0.0	protein catabolic process
GO:0033554	16515	1926	3	1	6548	1	2	false	0.294135613927245	0.8090141923210651	0.0	cellular response to stress
GO:0016788	16515	1001	3	1	3358	1	1	false	0.29809410363316363	0.8090141923210651	0.0	hydrolase activity, acting on ester bonds
GO:0009057	16515	1319	3	1	8030	2	2	false	0.30155412656292	0.8090141923210651	0.0	macromolecule catabolic process
GO:0051049	16515	1594	3	1	5283	1	2	false	0.3017225061525284	0.8090141923210651	0.0	regulation of transport
GO:0008409	16515	34	3	1	109	1	1	false	0.31192660550459034	0.8170471841707252	5.072842379360376E-29	5'-3' exonuclease activity
GO:0010629	16515	1372	3	1	4323	1	3	false	0.3173721952349749	0.8170471841707252	0.0	negative regulation of gene expression
GO:0070201	16515	688	3	1	2163	1	2	false	0.31807674526151986	0.8170471841707252	0.0	regulation of establishment of protein localization
GO:0001894	16515	206	3	1	631	1	2	false	0.3264659270998107	0.8170471841707252	2.3649600015097304E-172	tissue homeostasis
GO:1901565	16515	1167	3	1	6503	2	2	false	0.326729593557793	0.8170471841707252	0.0	organonitrogen compound catabolic process
GO:0051223	16515	642	3	1	1947	1	3	false	0.32973805855150695	0.8170471841707252	0.0	regulation of protein transport
GO:0043068	16515	611	3	1	1849	1	3	false	0.3304488912922564	0.8170471841707252	0.0	positive regulation of programmed cell death
GO:0006303	16515	79	3	1	233	1	2	false	0.339055793991449	0.8170471841707252	2.853154542440157E-64	double-strand break repair via nonhomologous end joining
GO:0019538	16515	5250	3	2	8935	2	3	false	0.34521954132159616	0.8170471841707252	0.0	protein metabolic process
GO:0046982	16515	280	3	1	799	1	1	false	0.3504380475594878	0.8170471841707252	5.893370673055447E-224	protein heterodimerization activity
GO:0043065	16515	606	3	1	1697	1	3	false	0.3571007660579898	0.8170471841707252	0.0	positive regulation of apoptotic process
GO:0031974	16515	3948	3	1	10934	1	1	false	0.36107554417561966	0.8170471841707252	0.0	membrane-enclosed lumen
GO:0019900	16515	786	3	1	2163	1	1	false	0.36338418862714505	0.8170471841707252	0.0	kinase binding
GO:0019899	16515	2163	3	1	5904	1	1	false	0.3663617886166677	0.8170471841707252	0.0	enzyme binding
GO:0023051	16515	3308	3	1	9004	1	2	false	0.3673922701004737	0.8170471841707252	0.0	regulation of signaling
GO:0065008	16515	3583	3	1	9584	1	1	false	0.373852253754843	0.8170471841707252	0.0	regulation of biological quality
GO:0048583	16515	3777	3	1	9953	1	2	false	0.3794835727913067	0.8170471841707252	0.0	regulation of response to stimulus
GO:1901575	16515	1956	3	1	9133	2	2	false	0.3824871266493513	0.8170471841707252	0.0	organic substance catabolic process
GO:0045184	16515	1978	3	1	5129	1	2	false	0.3856502242142764	0.8170471841707252	0.0	establishment of protein localization
GO:0010646	16515	3269	3	1	8383	1	2	false	0.3899558630587546	0.8170471841707252	0.0	regulation of cell communication
GO:0032991	16515	4639	3	1	11845	1	1	false	0.3916420430583112	0.8170471841707252	0.0	protein-containing complex
GO:0031324	16515	2129	3	1	9593	2	4	false	0.3946292155779225	0.8170471841707252	0.0	negative regulation of cellular metabolic process
GO:0051172	16515	1965	3	1	8407	2	3	false	0.4128574069046822	0.8170471841707252	0.0	negative regulation of nitrogen compound metabolic process
GO:0019219	16515	2640	3	1	6350	1	4	false	0.4157480314960086	0.8170471841707252	0.0	regulation of nucleobase-containing compound metabolic process
GO:0006974	16515	813	3	1	1926	1	1	false	0.4221183800622416	0.8170471841707252	0.0	cellular response to DNA damage stimulus
GO:0043233	16515	3948	3	1	9283	1	2	false	0.42529354734620334	0.8170471841707252	0.0	organelle lumen
GO:0009892	16515	2467	3	1	10162	2	3	false	0.42661653576613967	0.8170471841707252	0.0	negative regulation of metabolic process
GO:0016895	16515	39	3	1	91	1	2	false	0.42857142857142977	0.8170471841707252	1.2169039104908858E-26	exodeoxyribonuclease activity, producing 5'-phosphomonoesters
GO:0043069	16515	808	3	1	1883	1	3	false	0.42910249601722683	0.8170471841707252	0.0	negative regulation of programmed cell death
GO:0006281	16515	517	3	1	1201	1	2	false	0.4304746044962485	0.8170471841707252	0.0	DNA repair
GO:0004527	16515	109	3	1	251	1	1	false	0.4342629482071575	0.8170471841707252	4.7960343894978686E-74	exonuclease activity
GO:0006397	16515	491	3	1	1129	1	2	false	0.4348981399469916	0.8170471841707252	0.0	mRNA processing
GO:0009056	16515	2357	3	1	9406	2	1	false	0.43839672506740646	0.8170471841707252	0.0	catabolic process
GO:0070013	16515	3948	3	1	9004	1	2	false	0.4384717903129156	0.8170471841707252	0.0	intracellular organelle lumen
GO:0044267	16515	4687	3	2	7022	2	2	false	0.4454894664174202	0.8170471841707252	0.0	cellular protein metabolic process
GO:0016740	16515	2841	3	1	6357	1	1	false	0.4469089193007851	0.8170471841707252	0.0	transferase activity
GO:0006302	16515	232	3	1	517	1	1	false	0.4487427466151093	0.8170471841707252	1.0048723200406124E-153	double-strand break repair
GO:0051252	16515	2375	3	1	5290	1	3	false	0.44896030245695573	0.8170471841707252	0.0	regulation of RNA metabolic process
GO:0008152	16515	9406	3	2	13878	2	1	false	0.4593474426524375	0.8170471841707252	0.0	metabolic process
GO:0051247	16515	1579	3	1	5964	2	4	false	0.45944772553795316	0.8170471841707252	0.0	positive regulation of protein metabolic process
GO:0005634	16515	3375	3	1	7335	1	1	false	0.46012269938630634	0.8170471841707252	0.0	nucleus
GO:0044237	16515	8863	3	2	13059	2	2	false	0.4606020948724073	0.8170471841707252	0.0	cellular metabolic process
GO:0071705	16515	2183	3	1	4702	1	1	false	0.4642705231834458	0.8170471841707252	0.0	nitrogen compound transport
GO:0051641	16515	2730	3	1	5875	1	1	false	0.46468085106490864	0.8170471841707252	0.0	cellular localization
GO:0043066	16515	795	3	1	1702	1	3	false	0.46709753231478407	0.8170471841707252	0.0	negative regulation of apoptotic process
GO:0009893	16515	2828	3	1	10458	2	3	false	0.4677245848649835	0.8170471841707252	0.0	positive regulation of metabolic process
GO:1901564	16515	6170	3	2	9003	2	2	false	0.4696492958551283	0.8170471841707252	0.0	organonitrogen compound metabolic process
GO:0006886	16515	1362	3	1	2870	1	3	false	0.47456445993091895	0.8170471841707252	0.0	intracellular protein transport
GO:0042592	16515	1707	3	1	3583	1	1	false	0.4764164108288804	0.8170471841707252	0.0	homeostatic process
GO:0033036	16515	2808	3	1	5875	1	1	false	0.47795744680895536	0.8170471841707252	0.0	macromolecule localization
GO:0140096	16515	3053	3	1	6357	1	1	false	0.4802579833254222	0.8170471841707252	0.0	catalytic activity, acting on a protein
GO:0036211	16515	3764	3	2	5415	2	2	false	0.483133465065599	0.8170471841707252	0.0	protein modification process
GO:0010468	16515	2644	3	1	5456	1	2	false	0.48460410557359895	0.8170471841707252	0.0	regulation of gene expression
GO:0043228	16515	4536	3	1	9283	1	1	false	0.48863513950224124	0.8170471841707252	0.0	non-membrane-bounded organelle
GO:0006950	16515	3575	3	1	7281	1	1	false	0.4910039829684965	0.8170471841707252	0.0	response to stress
GO:0010605	16515	2252	3	1	7683	2	3	false	0.5003401004041759	0.8170471841707252	0.0	negative regulation of macromolecule metabolic process
GO:0043232	16515	4526	3	1	9010	1	2	false	0.5023307436177219	0.8170471841707252	0.0	intracellular non-membrane-bounded organelle
GO:0051173	16515	2492	3	1	8444	2	3	false	0.5031699462235064	0.8170471841707252	0.0	positive regulation of nitrogen compound metabolic process
GO:0016607	16515	385	3	1	754	1	1	false	0.5106100795757044	0.8170471841707252	4.304345065343082E-226	nuclear speck
GO:0044260	16515	6589	3	2	9167	2	2	false	0.516613812783276	0.8170471841707252	0.0	cellular macromolecule metabolic process
GO:0005737	16515	6076	3	1	11683	1	2	false	0.5200718993428045	0.8170471841707252	0.0	cytoplasm
GO:1902531	16515	1775	3	1	3387	1	2	false	0.5240625922641011	0.8170471841707252	0.0	regulation of intracellular signal transduction
GO:0006508	16515	1639	3	1	5250	2	1	false	0.526958967242649	0.8170471841707252	0.0	proteolysis
GO:0016787	16515	3358	3	1	6357	1	1	false	0.5282365895857171	0.8170471841707252	0.0	hydrolase activity
GO:0071702	16515	2495	3	1	4702	1	1	false	0.5306252658462377	0.8170471841707252	0.0	organic substance transport
GO:0003824	16515	6357	3	1	11969	1	1	false	0.5311220653368192	0.8170471841707252	0.0	catalytic activity
GO:0035312	16515	25	3	1	47	1	2	false	0.5319148936170182	0.8170471841707252	6.741316548173564E-14	5'-3' exodeoxyribonuclease activity
GO:0018130	16515	3081	3	1	5741	1	2	false	0.5366660860487552	0.8170471841707252	0.0	heterocycle biosynthetic process
GO:0019438	16515	3096	3	1	5759	1	2	false	0.5375933321753205	0.8170471841707252	0.0	aromatic compound biosynthetic process
GO:0009966	16515	2880	3	1	5336	1	4	false	0.539730134934311	0.8170471841707252	0.0	regulation of signal transduction
GO:0048523	16515	4164	3	1	12864	2	3	false	0.5426272538044857	0.8170471841707252	0.0	negative regulation of cellular process
GO:1901362	16515	3230	3	1	5889	1	2	false	0.5484802173548106	0.8170471841707252	0.0	organic cyclic compound biosynthetic process
GO:0010604	16515	2560	3	1	7739	2	3	false	0.5521893838695444	0.8170471841707252	0.0	positive regulation of macromolecule metabolic process
GO:1990234	16515	726	3	1	1314	1	1	false	0.5525114155252855	0.8170471841707252	0.0	transferase complex
GO:0048519	16515	4686	3	1	13878	2	2	false	0.5613174994517115	0.8229564966452833	0.0	negative regulation of biological process
GO:0051168	16515	187	3	1	332	1	1	false	0.5632530120482061	0.8229564966452833	3.718405712381415E-98	nuclear export
GO:0019783	16515	355	3	1	622	1	1	false	0.5707395498392939	0.8289312509570698	9.176914798745161E-184	ubiquitin-like protein-specific protease activity
GO:0033365	16515	1178	3	1	2012	1	1	false	0.5854870775346548	0.8401401921423722	0.0	protein localization to organelle
GO:0048522	16515	4621	3	1	12886	2	3	false	0.5886318945909153	0.8401401921423722	0.0	positive regulation of cellular process
GO:0007165	16515	4610	3	1	12851	2	5	false	0.5887867740014167	0.8401401921423722	0.0	signal transduction
GO:0008234	16515	622	3	1	1042	1	1	false	0.5969289827253581	0.8406635172054241	3.040490279962583E-304	cysteine-type peptidase activity
GO:0070727	16515	2015	3	1	3370	1	2	false	0.5979228486657159	0.8406635172054241	0.0	cellular macromolecule localization
GO:0023052	16515	5095	3	1	13878	2	1	false	0.599489557351409	0.8406635172054241	0.0	signaling
GO:0051246	16515	2575	3	1	6895	2	4	false	0.6074803514880215	0.8454003475945042	0.0	regulation of protein metabolic process
GO:0034654	16515	3033	3	1	4963	1	5	false	0.6111223050563478	0.8454003475945042	0.0	nucleobase-containing compound biosynthetic process
GO:0048518	16515	5275	3	1	13878	2	2	false	0.6157384858932995	0.8454003475945042	0.0	positive regulation of biological process
GO:0000209	16515	309	3	1	807	2	1	false	0.6194802918632337	0.8454003475945042	2.0409498993751335E-232	protein polyubiquitination
GO:0031981	16515	2789	3	1	4497	1	2	false	0.6201912386041649	0.8454003475945042	0.0	nuclear lumen
GO:0044271	16515	3707	3	1	5830	1	2	false	0.6358490566033003	0.8583941814689793	0.0	cellular nitrogen compound biosynthetic process
GO:0007154	16515	5113	3	1	12841	2	1	false	0.637828596625818	0.8583941814689793	0.0	cell communication
GO:0005515	16515	5904	3	1	9221	1	1	false	0.6402776271612878	0.8583941814689793	0.0	protein binding
GO:0006464	16515	3764	3	2	4687	2	2	false	0.644891414680917	0.859855219574556	0.0	cellular protein modification process
GO:0031323	16515	4758	3	1	11275	2	3	false	0.6659325087964487	0.8779677404384276	0.0	regulation of cellular metabolic process
GO:0051179	16515	5875	3	1	13878	2	1	false	0.6674714852900016	0.8779677404384276	0.0	localization
GO:0019222	16515	5105	3	1	11880	2	2	false	0.6747942851431983	0.8779677404384276	0.0	regulation of metabolic process
GO:0043067	16515	1303	3	1	1919	1	2	false	0.6789994788957627	0.8779677404384276	0.0	regulation of programmed cell death
GO:0009059	16515	3643	3	1	8388	2	2	false	0.6800251587222857	0.8779677404384276	0.0	macromolecule biosynthetic process
GO:0032501	16515	6028	3	1	13878	2	1	false	0.6800651759953393	0.8779677404384276	0.0	multicellular organismal process
GO:0032446	16515	886	3	2	1066	2	1	false	0.6906693443962422	0.8850613589287496	1.8746522401419E-209	protein modification by small protein conjugation
GO:0034645	16515	3359	3	1	7536	2	3	false	0.6928144244073409	0.8850613589287496	0.0	cellular macromolecule biosynthetic process
GO:0051716	16515	5952	3	1	13037	2	2	false	0.7046775995641958	0.8955277827794988	0.0	cellular response to stimulus
GO:0043170	16515	7606	3	2	8995	2	1	false	0.7149925038066675	0.8993770271607524	0.0	macromolecule metabolic process
GO:0004842	16515	423	3	1	901	2	2	false	0.7188235294113685	0.8993770271607524	1.1918074151240077E-269	ubiquitin-protein transferase activity
GO:0090304	16515	3833	3	1	8019	2	2	false	0.727536443673468	0.8993770271607524	0.0	nucleic acid metabolic process
GO:0010467	16515	3646	3	1	7606	2	1	false	0.7289651427426351	0.8993770271607524	0.0	gene expression
GO:0036459	16515	260	3	1	355	1	2	false	0.732394366197207	0.8993770271607524	5.8410386919924E-89	thiol-dependent ubiquitinyl hydrolase activity
GO:0006139	16515	4384	3	1	8848	2	5	false	0.7454870225968521	0.8993770271607524	0.0	nucleobase-containing compound metabolic process
GO:0042803	16515	603	3	1	799	1	2	false	0.7546933667082819	0.8993770271607524	1.4553087568464765E-192	protein homodimerization activity
GO:0009058	16515	4757	3	1	9406	2	1	false	0.7557346352079608	0.8993770271607524	0.0	biosynthetic process
GO:0042981	16515	1289	3	1	1705	1	2	false	0.7560117302046409	0.8993770271607524	0.0	regulation of apoptotic process
GO:0046483	16515	4528	3	1	8863	2	1	false	0.7607976104526049	0.8993770271607524	0.0	heterocycle metabolic process
GO:0051171	16515	4412	3	1	8635	2	2	false	0.7608530071714643	0.8993770271607524	0.0	regulation of nitrogen compound metabolic process
GO:0080090	16515	4581	3	1	8908	2	2	false	0.7640816350638184	0.8993770271607524	0.0	regulation of primary metabolic process
GO:0006725	16515	4570	3	1	8863	2	1	false	0.7654107500091167	0.8993770271607524	0.0	cellular aromatic compound metabolic process
GO:0044249	16515	4600	3	1	8896	2	2	false	0.7668224610890515	0.8993770271607524	0.0	cellular biosynthetic process
GO:1901576	16515	4681	3	1	9027	2	2	false	0.7682387998548343	0.8993770271607524	0.0	organic substance biosynthetic process
GO:0005488	16515	9221	3	1	11969	1	1	false	0.7704068844477681	0.8993770271607524	0.0	binding
GO:0015833	16515	1929	3	1	2495	1	2	false	0.7731462925850212	0.8993770271607524	0.0	peptide transport
GO:0050896	16515	7281	3	1	13878	2	1	false	0.7740539987858934	0.8993770271607524	0.0	response to stimulus
GO:1901360	16515	4777	3	1	8995	2	1	false	0.7801349871535947	0.9021466202155314	0.0	organic cyclic compound metabolic process
GO:0006807	16515	8339	3	2	9406	2	1	false	0.7859810771650153	0.9046197303219988	0.0	nitrogen compound metabolic process
GO:0034613	16515	2012	3	1	2533	1	2	false	0.7943150414545266	0.9099195780042464	0.0	cellular protein localization
GO:0034641	16515	5039	3	1	9147	2	2	false	0.798328159552171	0.9102433221062136	0.0	cellular nitrogen compound metabolic process
GO:0043227	16515	7507	3	1	9283	1	1	false	0.808682537973074	0.9138961366888438	0.0	membrane-bounded organelle
GO:0043231	16515	7335	3	1	9029	1	2	false	0.812382323626683	0.9138961366888438	0.0	intracellular membrane-bounded organelle
GO:0051234	16515	4792	3	1	5875	1	1	false	0.8156595744665065	0.9138961366888438	0.0	establishment of localization
GO:0016796	16515	89	3	1	109	1	1	false	0.8165137614679016	0.9138961366888438	2.7815888559454372E-22	exonuclease activity, active with either ribo- or deoxyribonucleic acids and producing 5'-phosphomonoesters
GO:0060255	16515	4602	3	1	7947	2	2	false	0.8228624567333991	0.9167965271367552	0.0	regulation of macromolecule metabolic process
GO:0016567	16515	807	3	2	886	2	1	false	0.8295290201631826	0.9200230950900753	4.584485883610353E-115	protein ubiquitination
GO:0043229	16515	9004	3	1	10673	1	2	false	0.8436240981907518	0.9314220812603775	0.0	intracellular organelle
GO:0043226	16515	9283	3	1	10934	1	1	false	0.849003109566795	0.9330805577294141	0.0	organelle
GO:0009987	16515	12841	3	2	13878	2	1	false	0.8561333170471993	0.9330805577294141	0.0	cellular process
GO:0044238	16515	8708	3	2	9406	2	1	false	0.8570836107254336	0.9330805577294141	0.0	primary metabolic process
GO:0016070	16515	3298	3	1	3833	1	1	false	0.8604226454472057	0.9330805577294141	0.0	RNA metabolic process
GO:0050794	16515	8239	3	1	12995	2	2	false	0.8660714333304281	0.9350505740381614	0.0	regulation of cellular process
GO:0050789	16515	8917	3	1	13878	2	2	false	0.8722301361263364	0.9375513357481325	0.0	regulation of biological process
GO:0005622	16515	10525	3	1	11845	1	1	false	0.8885605740914505	0.9509157020978681	0.0	intracellular
GO:0042886	16515	1950	3	1	2183	1	1	false	0.8932661475035535	0.9517064966702383	3.676E-321	amide transport
GO:0008104	16515	2531	3	1	2808	1	1	false	0.9013532763532341	0.9517064966702383	0.0	protein localization
GO:0065007	16515	9584	3	1	13878	2	1	false	0.9042804921127321	0.9517064966702383	0.0	biological regulation
GO:0008150	16515	13878	3	2	14589	2	1	false	0.904901259129079	0.9517064966702383	0.0	biological_process
GO:0071704	16515	8995	3	2	9406	2	1	false	0.9145138279251911	0.957688300488183	0.0	organic substance metabolic process
GO:0110165	16515	10934	3	1	11845	1	1	false	0.9230899113551975	0.9625381981652485	0.0	cellular anatomical entity
GO:0006915	16515	1695	3	1	1819	1	1	false	0.9318306761956433	0.9675178084754765	6.637702222380925E-196	apoptotic process
GO:0016579	16515	257	3	1	274	1	2	false	0.9379562043795171	0.9697513299517041	2.134682099159855E-27	protein deubiquitination
GO:0015031	16515	1899	3	1	2008	1	2	false	0.945717131473267	0.970774150368995	2.850273740397961E-183	protein transport
GO:0012501	16515	1819	3	1	1921	1	1	false	0.9469026548681181	0.970774150368995	1.7730777300949983E-172	programmed cell death
GO:0005575	16515	11845	3	1	14589	2	1	false	0.9646337806792729	0.982282080406972	0.0	cellular_component
GO:0003674	16515	11969	3	1	14589	2	1	false	0.9677584797929262	0.982282080406972	0.0	molecular_function
GO:0070011	16515	1042	3	1	1074	1	1	false	0.9702048417134437	0.982282080406972	4.27162281241786E-62	peptidase activity, acting on L-amino acid peptides
GO:0006810	16515	4702	3	1	4792	1	1	false	0.9812186978288634	0.9893279432654656	1.9528703698435357E-193	transport
GO:0006913	16515	332	3	1	335	1	1	false	0.9910447761195128	0.9923076923076712	1.6103331859880216E-7	nucleocytoplasmic transport
GO:0004843	16515	258	3	1	260	1	1	false	0.9923076923076712	0.9923076923076712	2.970002970003238E-5	thiol-dependent ubiquitin-specific protease activity
GO:0000000	16515	14589	3	2	0	0	0	true	1.0	1.0	1.0	Gene Ontology
