## Supplementary File S4 for "PIGNON: A protein-protein interaction-guided functional enrichment analysis for quantitative proteomics": table-mcl2_cluster1044-Parent-Child-Union-Benjamini-Hochberg.txt

ID	Pop.total	Pop.term	Study.total	Study.term	Pop.family	Study.family	nparents	is.trivial	p	p.adjusted	p.min	name
GO:0051381	16515	4	3	1	4713	1	4	false	8.487163165707404E-4	0.21302779545925585	4.8705107787787075E-14	histamine binding
GO:0098632	16515	47	3	1	6161	1	3	false	0.007628631715641437	0.533303093964998	2.373853114239905E-119	cell-cell adhesion mediator activity
GO:0046697	16515	22	3	1	2361	1	3	false	0.009318085556963307	0.533303093964998	7.678489143861574E-54	decidualization
GO:0098631	16515	52	3	1	9442	2	2	false	0.010984865235390898	0.533303093964998	1.8383259511459753E-139	cell adhesion mediator activity
GO:0001893	16515	33	3	1	4996	2	4	false	0.01316825231961623	0.533303093964998	8.514194622415829E-86	maternal placenta development
GO:0008037	16515	115	3	1	12841	2	1	false	0.017831864493542963	0.533303093964998	1.5835454756116538E-284	cell recognition
GO:0007566	16515	47	3	1	4883	2	3	false	0.019159768320618876	0.533303093964998	1.3830643960538394E-114	embryo implantation
GO:0046689	16515	7	3	1	330	1	1	false	0.021212121212120974	0.533303093964998	1.2608201210964046E-14	response to mercury ion
GO:0006928	16515	2076	3	2	12841	2	1	false	0.026126520847572252	0.533303093964998	0.0	movement of cell or subcellular component
GO:0030054	16515	1821	3	2	10934	2	1	false	0.027724448518041102	0.533303093964998	0.0	cell junction
GO:0042995	16515	1906	3	2	10934	2	1	false	0.030373823058682026	0.533303093964998	0.0	cell projection
GO:0042165	16515	154	3	1	9221	2	1	false	0.03312487458504431	0.533303093964998	0.0	neurotransmitter binding
GO:0032008	16515	37	3	1	1001	1	3	false	0.0369630369630403	0.533303093964998	2.6013853793796835E-68	positive regulation of TOR signaling
GO:0040011	16515	1650	3	2	13878	3	1	false	0.03902827143005397	0.533303093964998	0.0	locomotion
GO:0099528	16515	11	3	1	274	1	2	false	0.04014598540145846	0.533303093964998	7.485326979700314E-20	G protein-coupled neurotransmitter receptor activity
GO:0021987	16515	100	3	1	4812	2	2	false	0.041135123806114664	0.533303093964998	1.5392265631335264E-210	cerebral cortex development
GO:0046683	16515	123	3	1	2958	1	1	false	0.041582150101485	0.533303093964998	1.856914076767514E-221	response to organophosphorus
GO:0008038	16515	46	3	1	1094	1	2	false	0.04204753199269758	0.533303093964998	2.3038979713763918E-82	neuron recognition
GO:0042383	16515	123	3	1	5537	2	1	false	0.04393884388863871	0.533303093964998	1.7970659975764357E-255	sarcolemma
GO:0031929	16515	112	3	1	2462	1	1	false	0.04549147034933751	0.533303093964998	3.842659683728054E-197	TOR signaling
GO:0030246	16515	225	3	1	9221	2	1	false	0.04820883012283115	0.533303093964998	0.0	carbohydrate binding
GO:0043062	16515	323	3	1	6509	1	1	false	0.04962359809481442	0.533303093964998	0.0	extracellular structure organization
GO:0032006	16515	91	3	1	1788	1	2	false	0.05089485458611154	0.533303093964998	1.5045403644247684E-155	regulation of TOR signaling
GO:0048770	16515	105	3	1	2016	1	1	false	0.052083333333290925	0.533303093964998	1.8178611150336747E-178	pigment granule
GO:0048029	16515	71	3	1	1252	1	2	false	0.05670926517572198	0.533303093964998	7.557975025909243E-118	monosaccharide binding
GO:0021885	16515	44	3	1	1521	2	2	false	0.057038305823736944	0.533303093964998	4.826584364563592E-86	forebrain cell migration
GO:0002080	16515	20	3	1	344	1	2	false	0.05813953488371771	0.533303093964998	7.934016427446543E-33	acrosomal membrane
GO:0051591	16515	89	3	1	1496	1	3	false	0.05949197860964121	0.533303093964998	6.437483432039056E-146	response to cAMP
GO:0021543	16515	151	3	1	4812	2	2	false	0.061781388004225134	0.5347285651400175	8.662352460769426E-291	pallium development
GO:0044706	16515	200	3	1	6112	2	2	false	0.06437944278642972	0.5386413379797953	0.0	multi-multicellular organism process
GO:0051179	16515	5875	3	3	13878	3	1	false	0.0758429210645628	0.5836096817226695	0.0	localization
GO:1903825	16515	113	3	1	1477	1	2	false	0.07650643195667688	0.5836096817226695	1.313233804923042E-172	organic acid transmembrane transport
GO:0060135	16515	61	3	1	795	1	2	false	0.07672955974839878	0.5836096817226695	6.4443189353978526E-93	maternal process involved in female pregnancy
GO:0050839	16515	471	3	1	5904	1	1	false	0.07977642276403751	0.5889377092286299	0.0	cell adhesion molecule binding
GO:0022411	16515	554	3	1	6509	1	1	false	0.08511292057129238	0.5913634680757357	0.0	cellular component disassembly
GO:0005342	16515	86	3	1	990	1	2	false	0.08686868686868066	0.5913634680757357	2.5781927729228416E-126	organic acid transmembrane transporter activity
GO:0022617	16515	70	3	1	803	1	2	false	0.08717310087172199	0.5913634680757357	1.241217359233602E-102	extracellular matrix disassembly
GO:0001890	16515	147	3	1	3126	2	2	false	0.09185289827225063	0.5929405301468251	9.742752900141264E-257	placenta development
GO:0021537	16515	228	3	1	4812	2	2	false	0.09252746329951794	0.5929405301468251	0.0	telencephalon development
GO:0015849	16515	239	3	1	2495	1	1	false	0.09579158316631328	0.5929405301468251	0.0	organic acid transport
GO:0098589	16515	324	3	1	6329	2	2	false	0.0997728034958362	0.5929405301468251	0.0	membrane region
GO:0005794	16515	859	3	1	8452	1	3	false	0.10163274964467887	0.5929405301468251	0.0	Golgi apparatus
GO:0014074	16515	139	3	1	1364	1	2	false	0.10190615835776513	0.5929405301468251	2.5496839406200077E-194	response to purine-containing compound
GO:0030667	16515	275	3	1	2591	1	4	false	0.10613662678504965	0.5929405301468251	0.0	secretory granule membrane
GO:0046943	16515	86	3	1	809	1	4	false	0.10630407910998857	0.5929405301468251	2.1670152198274275E-118	carboxylic acid transmembrane transporter activity
GO:0006082	16515	1019	3	1	9265	1	3	false	0.1099838100376206	0.595450119500912	0.0	organic acid metabolic process
GO:0042476	16515	111	3	1	957	1	1	false	0.11598746081503616	0.595450119500912	1.7732295825885173E-148	odontogenesis
GO:0001669	16515	90	3	1	775	1	1	false	0.11612903225807016	0.595450119500912	2.9570710619275328E-120	acrosomal vesicle
GO:0005929	16515	647	3	1	9587	2	3	false	0.13042648445339042	0.595450119500912	0.0	cilium
GO:0008028	16515	24	3	1	184	1	2	false	0.13043478260870184	0.595450119500912	1.3127185142259967E-30	monocarboxylic acid transmembrane transporter activity
GO:0010035	16515	502	3	1	3829	1	1	false	0.1311047270827071	0.595450119500912	0.0	response to inorganic substance
GO:0032989	16515	1057	3	1	7814	1	3	false	0.13527002815414413	0.595450119500912	0.0	cellular component morphogenesis
GO:0015711	16515	355	3	1	2603	1	2	false	0.1363810987320495	0.595450119500912	0.0	organic anion transport
GO:0030900	16515	345	3	1	4812	2	2	false	0.13826507313057265	0.595450119500912	0.0	forebrain development
GO:0030990	16515	647	3	1	4639	1	1	false	0.1394697133000342	0.595450119500912	0.0	intraciliary transport particle
GO:0036477	16515	797	3	1	10934	2	1	false	0.1404767462114927	0.595450119500912	0.0	somatodendritic compartment
GO:0098590	16515	2390	3	2	6329	2	2	false	0.14256485757068196	0.595450119500912	0.0	plasma membrane region
GO:0004930	16515	158	3	1	1105	1	2	false	0.1429864253393992	0.595450119500912	3.475997793772752E-196	G protein-coupled receptor activity
GO:0006935	16515	556	3	1	3829	1	2	false	0.14520762601190845	0.595450119500912	0.0	chemotaxis
GO:0008227	16515	23	3	1	158	1	1	false	0.14556962025317088	0.595450119500912	3.753045983700508E-28	G protein-coupled amine receptor activity
GO:1990778	16515	300	3	1	2012	1	1	false	0.1491053677931604	0.595450119500912	0.0	protein localization to cell periphery
GO:0051674	16515	1451	3	2	5875	3	1	false	0.15281673389336817	0.595450119500912	0.0	localization of cell
GO:0048608	16515	399	3	1	4990	2	3	false	0.1535409966048429	0.595450119500912	0.0	reproductive structure development
GO:0004969	16515	4	3	1	26	1	3	false	0.15384615384615358	0.595450119500912	6.688963210702295E-5	histamine receptor activity
GO:0030594	16515	134	3	1	869	1	2	false	0.15420023014963855	0.595450119500912	1.4845856709098422E-161	neurotransmitter receptor activity
GO:0007186	16515	729	3	1	4610	1	1	false	0.1581344902385934	0.6013902583316204	0.0	G protein-coupled receptor signaling pathway
GO:0022029	16515	41	3	1	230	1	2	false	0.1782608695651965	0.6661724862689082	2.1967594655602156E-46	telencephalon cell migration
GO:0051704	16515	905	3	1	13878	3	1	false	0.18316553312947192	0.6661724862689082	0.0	multi-organism process
GO:0012506	16515	733	3	1	3955	1	2	false	0.18533501896324933	0.6661724862689082	0.0	vesicle membrane
GO:0061458	16515	403	3	1	4127	2	1	false	0.18578515553316166	0.6661724862689082	0.0	reproductive system development
GO:0044281	16515	1811	3	1	9406	1	1	false	0.19253667871594604	0.6806578360239782	0.0	small molecule metabolic process
GO:0060089	16515	856	3	1	11969	3	1	false	0.19959101320738645	0.6852580689020755	0.0	molecular transducer activity
GO:0019932	16515	499	3	1	2462	1	1	false	0.20268074736002442	0.6852580689020755	0.0	second-messenger-mediated signaling
GO:0097485	16515	253	3	1	2319	2	3	false	0.20633689285436124	0.6852580689020755	0.0	neuron projection guidance
GO:0007565	16515	177	3	1	843	1	2	false	0.20996441281132855	0.6852580689020755	2.1114224698166267E-187	female pregnancy
GO:0098656	16515	264	3	1	1238	1	2	false	0.21324717285939365	0.6852580689020755	8.504692971374818E-278	anion transmembrane transport
GO:0032504	16515	704	3	1	6150	2	2	false	0.21585584013215245	0.6852580689020755	0.0	multicellular organism reproduction
GO:0030030	16515	1456	3	1	6509	1	1	false	0.22369027500317964	0.6852580689020755	0.0	cell projection organization
GO:0097708	16515	2016	3	1	9006	1	2	false	0.22385076615705263	0.6852580689020755	0.0	intracellular vesicle
GO:0030141	16515	775	3	1	3456	1	2	false	0.2242476851854247	0.6852580689020755	0.0	secretory granule
GO:0007399	16515	1971	3	2	4127	2	1	false	0.22802851444257471	0.6852580689020755	0.0	nervous system development
GO:0036094	16515	1120	3	1	9221	2	1	false	0.2281823462022756	0.6852580689020755	0.0	small molecule binding
GO:0050900	16515	399	3	1	3206	2	2	false	0.23345346040913345	0.6852580689020755	0.0	leukocyte migration
GO:0000003	16515	1253	3	1	13878	3	1	false	0.2471573889782242	0.6852580689020755	0.0	reproduction
GO:0022414	16515	1253	3	1	13878	3	2	false	0.2471573889782242	0.6852580689020755	0.0	reproductive process
GO:0022610	16515	1260	3	1	13878	3	1	false	0.24840904693537902	0.6852580689020755	0.0	biological adhesion
GO:0023056	16515	1745	3	1	6990	1	3	false	0.2496423462091536	0.6852580689020755	0.0	positive regulation of signaling
GO:0005215	16515	1093	3	1	11969	3	1	false	0.24972054429638962	0.6852580689020755	0.0	transporter activity
GO:0005537	16515	18	3	1	71	1	1	false	0.25352112676056465	0.6852580689020755	3.218117504758147E-17	mannose binding
GO:0022804	16515	247	3	1	969	1	1	false	0.2549019607842175	0.6852580689020755	4.405229710593728E-238	active transmembrane transporter activity
GO:0007187	16515	197	3	1	764	1	2	false	0.2578534031413294	0.6852580689020755	1.2299375531879942E-188	G protein-coupled receptor signaling pathway, coupled to cyclic nucleotide second messenger
GO:0008514	16515	118	3	1	453	1	2	false	0.260485651214076	0.6852580689020755	3.3840813425532063E-112	organic anion transmembrane transporter activity
GO:0010647	16515	1736	3	1	6661	1	3	false	0.26062152829911533	0.6852580689020755	0.0	positive regulation of cell communication
GO:0006090	16515	146	3	1	558	1	1	false	0.26164874551973094	0.6852580689020755	1.3395399862624494E-138	pyruvate metabolic process
GO:1901698	16515	1008	3	1	3829	1	1	false	0.26325411334523957	0.6852580689020755	0.0	response to nitrogen compound
GO:0071944	16515	5612	3	2	10934	2	1	false	0.26341440040921293	0.6852580689020755	0.0	cell periphery
GO:0060322	16515	701	3	1	4812	2	1	false	0.2701588887884981	0.6852580689020755	0.0	head development
GO:0021795	16515	30	3	1	111	1	2	false	0.2702702702702635	0.6852580689020755	8.72232355172418E-28	cerebral cortex cell migration
GO:0031982	16515	2029	3	1	7507	1	1	false	0.270281071001217	0.6852580689020755	0.0	vesicle
GO:0008509	16515	229	3	1	835	1	2	false	0.27425149700592	0.6883712574848592	3.034616677634203E-212	anion transmembrane transporter activity
GO:0003006	16515	848	3	1	5486	2	2	false	0.2852808724021519	0.6940092165881283	0.0	developmental process involved in reproduction
GO:0014070	16515	845	3	1	2958	1	1	false	0.2856659905346113	0.6940092165881283	0.0	response to organic cyclic compound
GO:0072657	16515	581	3	1	2012	1	1	false	0.2887673956261367	0.6940092165881283	0.0	protein localization to membrane
GO:1901652	16515	482	3	1	1628	1	2	false	0.29606879606867936	0.6940092165881283	0.0	response to peptide
GO:1905039	16515	113	3	1	381	1	3	false	0.2965879265091803	0.6940092165881283	5.690724658374987E-100	carboxylic acid transmembrane transport
GO:0055085	16515	1399	3	1	4702	1	1	false	0.29753296469712665	0.6940092165881283	0.0	transmembrane transport
GO:0043005	16515	1047	3	2	1906	2	1	false	0.301620246052633	0.6940092165881283	0.0	neuron projection
GO:0006811	16515	1419	3	1	4702	1	1	false	0.30178647384175245	0.6940092165881283	0.0	ion transport
GO:0098742	16515	225	3	1	745	1	1	false	0.30201342281867893	0.6940092165881283	2.012188514448222E-197	cell-cell adhesion via plasma-membrane adhesion molecules
GO:0009725	16515	915	3	1	2964	1	2	false	0.3087044534412168	0.6940092165881283	0.0	response to hormone
GO:0042330	16515	556	3	1	3248	2	2	false	0.31310485920280084	0.6940092165881283	0.0	taxis
GO:0010243	16515	931	3	1	2967	1	2	false	0.31378496798126876	0.6940092165881283	0.0	response to organonitrogen compound
GO:0009967	16515	1541	3	1	4877	1	5	false	0.31597293418101735	0.6940092165881283	0.0	positive regulation of signal transduction
GO:0099536	16515	688	3	1	2147	1	2	false	0.3204471355378102	0.6940092165881283	0.0	synaptic signaling
GO:0032502	16515	5265	3	2	13878	3	1	false	0.3225639365339957	0.6940092165881283	0.0	developmental process
GO:0070593	16515	15	3	1	46	1	1	false	0.32608695652173636	0.6940092165881283	1.9541220581707824E-12	dendrite self-avoidance
GO:0007267	16515	1687	3	1	5153	1	2	false	0.3273821075087925	0.6940092165881283	0.0	cell-cell signaling
GO:1902533	16515	938	3	1	2860	1	3	false	0.3279720279723699	0.6940092165881283	0.0	positive regulation of intracellular signal transduction
GO:0000139	16515	665	3	1	2012	1	2	false	0.33051689860820016	0.6940092165881283	0.0	Golgi membrane
GO:0031410	16515	2016	3	1	6076	1	2	false	0.33179723502221276	0.6940092165881283	0.0	cytoplasmic vesicle
GO:0016020	16515	6329	3	2	10934	2	1	false	0.3350295766107691	0.6949787085066368	0.0	membrane
GO:0000904	16515	692	3	1	2048	1	2	false	0.33789062500004996	0.6951684170082995	0.0	cell morphogenesis involved in differentiation
GO:0006820	16515	484	3	1	1419	1	1	false	0.3410852713180359	0.6960357975676993	0.0	anion transport
GO:0030659	16515	712	3	1	2028	1	2	false	0.3510848126235035	0.7106636126491885	0.0	cytoplasmic vesicle membrane
GO:0048858	16515	618	3	1	1730	1	3	false	0.3572254335257796	0.7173086705197654	0.0	cell projection morphogenesis
GO:0007420	16515	659	3	1	3235	2	3	false	0.3659714834366367	0.726105982639519	0.0	brain development
GO:0023051	16515	3308	3	1	9004	1	2	false	0.3673922701004737	0.726105982639519	0.0	regulation of signaling
GO:0009719	16515	1513	3	1	7281	2	1	false	0.3724435569900354	0.7303385375351475	0.0	response to endogenous stimulus
GO:0030182	16515	1250	3	1	3328	1	2	false	0.37560096153843164	0.730820475551522	0.0	neuron differentiation
GO:0035556	16515	2462	3	1	11378	2	2	false	0.38595850583595853	0.7359317415620107	0.0	intracellular signal transduction
GO:0007417	16515	893	3	1	4127	2	2	false	0.3859806922721587	0.7359317415620107	0.0	central nervous system development
GO:1901700	16515	1487	3	1	3829	1	1	false	0.3883520501432656	0.7359317415620107	0.0	response to oxygen-containing compound
GO:0010646	16515	3269	3	1	8383	1	2	false	0.3899558630587546	0.7359317415620107	0.0	regulation of cell communication
GO:0032501	16515	6028	3	2	13878	3	1	false	0.40209355318075224	0.7531752376743942	0.0	multicellular organismal process
GO:0043434	16515	409	3	1	979	1	2	false	0.41777323799789234	0.7753809091353607	4.517083471812399E-288	response to peptide hormone
GO:0048513	16515	3125	3	2	4812	2	2	false	0.4216965726742907	0.7753809091353607	0.0	animal organ development
GO:0009887	16515	957	3	1	3945	2	2	false	0.42636993961039205	0.7753809091353607	0.0	animal organ morphogenesis
GO:0072659	16515	252	3	1	591	1	2	false	0.42639593908638407	0.7753809091353607	2.2999490613522534E-174	protein localization to plasma membrane
GO:0048584	16515	2094	3	1	8465	2	3	false	0.43357238244826934	0.7753809091353607	0.0	positive regulation of response to stimulus
GO:0005773	16515	3678	3	1	8452	1	2	false	0.4351632749624206	0.7753809091353607	0.0	vacuole
GO:0098805	16515	1574	3	1	6329	2	1	false	0.43557254258201533	0.7753809091353607	0.0	whole membrane
GO:0002376	16515	2527	3	1	13878	3	1	false	0.45285703621140705	0.7954420193998681	0.0	immune system process
GO:0048870	16515	1451	3	2	2148	2	3	false	0.45621450918065864	0.7954420193998681	0.0	cell motility
GO:0099503	16515	920	3	1	2016	1	1	false	0.45634920634892834	0.7954420193998681	0.0	secretory vesicle
GO:0048869	16515	3513	3	1	13027	2	2	false	0.4666342097695012	0.8077599079458262	0.0	cellular developmental process
GO:0048667	16515	545	3	1	1154	1	2	false	0.4722703639515174	0.811916858574184	0.0	cell morphogenesis involved in neuron differentiation
GO:0007275	16515	4343	3	2	6284	2	2	false	0.4776133004376587	0.8155165878221248	0.0	multicellular organism development
GO:0019935	16515	257	3	1	499	1	1	false	0.5150300601201637	0.8574193915728611	2.1433384155952373E-149	cyclic-nucleotide-mediated signaling
GO:0048666	16515	1027	3	1	1990	1	2	false	0.5160804020101041	0.8574193915728611	0.0	neuron development
GO:0015718	16515	124	3	1	239	1	1	false	0.5188284518828087	0.8574193915728611	2.5992506567492314E-71	monocarboxylic acid transport
GO:0061564	16515	477	3	1	915	1	1	false	0.5213114754098666	0.8574193915728611	3.141381716105017E-274	axon development
GO:0030055	16515	406	3	1	776	1	1	false	0.5231958762888748	0.8574193915728611	2.0238350356373618E-232	cell-substrate junction
GO:1902531	16515	1775	3	1	3387	1	2	false	0.5240625922641011	0.8574193915728611	0.0	regulation of intracellular signal transduction
GO:0071702	16515	2495	3	1	4702	1	1	false	0.5306252658462377	0.8574193915728611	0.0	organic substance transport
GO:0012505	16515	3456	3	1	10934	2	3	false	0.5322708642390094	0.8574193915728611	0.0	endomembrane system
GO:0043167	16515	2941	3	1	9221	2	1	false	0.5361888512103605	0.8574193915728611	0.0	ion binding
GO:0050896	16515	7281	3	2	13878	3	1	false	0.5369377066449057	0.8574193915728611	0.0	response to stimulus
GO:0009966	16515	2880	3	1	5336	1	4	false	0.539730134934311	0.8574193915728611	0.0	regulation of signal transduction
GO:0003674	16515	11969	3	3	14589	3	1	false	0.5521759367843886	0.8594996751131228	0.0	molecular_function
GO:0048609	16515	698	3	1	1253	1	2	false	0.5570630486829465	0.8594996751131228	0.0	multicellular organismal reproductive process
GO:0009605	16515	2447	3	1	7281	2	1	false	0.5592411605685275	0.8594996751131228	0.0	response to external stimulus
GO:0031090	16515	3159	3	1	9284	2	2	false	0.5647710326371135	0.8594996751131228	0.0	organelle membrane
GO:0015291	16515	140	3	1	247	1	1	false	0.5668016194331824	0.8594996751131228	7.884775568303248E-73	secondary active transmembrane transporter activity
GO:0007411	16515	251	3	1	436	1	2	false	0.5756880733944462	0.8594996751131228	2.1968011553238228E-128	axon guidance
GO:1901363	16515	3236	3	1	9221	2	1	false	0.5787433240352801	0.8594996751131228	0.0	heterocyclic compound binding
GO:0048522	16515	4621	3	1	12886	2	3	false	0.5886318945909153	0.8594996751131228	0.0	positive regulation of cellular process
GO:0097159	16515	3307	3	1	9221	2	1	false	0.5886795937170134	0.8594996751131228	0.0	organic cyclic compound binding
GO:0007165	16515	4610	3	1	12851	2	5	false	0.5887867740014167	0.8594996751131228	0.0	signal transduction
GO:0098609	16515	745	3	1	1255	1	1	false	0.5936254980083338	0.8594996751131228	0.0	cell-cell adhesion
GO:0098588	16515	1881	3	1	3159	1	1	false	0.5954415954409462	0.8594996751131228	0.0	bounding membrane of organelle
GO:0031175	16515	915	3	1	1533	1	2	false	0.5968688845399999	0.8594996751131228	0.0	neuron projection development
GO:0070727	16515	2015	3	1	3370	1	2	false	0.5979228486657159	0.8594996751131228	0.0	cellular macromolecule localization
GO:0015293	16515	84	3	1	140	1	1	false	0.5999999999999713	0.8594996751131228	1.7504218329707693E-40	symporter activity
GO:0032990	16515	638	3	1	1057	1	1	false	0.6035950804161297	0.8594996751131228	2.1711294386699665E-307	cell part morphogenesis
GO:0032787	16515	558	3	1	923	1	1	false	0.604550379198336	0.8594996751131228	3.5374141163475025E-268	monocarboxylic acid metabolic process
GO:0009888	16515	1798	3	1	4812	2	1	false	0.607733334160691	0.8594996751131228	0.0	tissue development
GO:0007156	16515	137	3	1	225	1	1	false	0.60888888888889	0.8594996751131228	7.383140797018059E-65	homophilic cell adhesion via plasma membrane adhesion molecules
GO:0048468	16515	1897	3	1	5006	2	3	false	0.6143380391081621	0.8594996751131228	0.0	cell development
GO:0048583	16515	3777	3	1	9953	2	2	false	0.6149830247115128	0.8594996751131228	0.0	regulation of response to stimulus
GO:0034220	16515	1054	3	1	1710	1	2	false	0.6163742690054267	0.8594996751131228	0.0	ion transmembrane transport
GO:0043169	16515	1836	3	1	2941	1	1	false	0.6242774566465132	0.8624339702620394	0.0	cation binding
GO:0022008	16515	1450	3	1	3721	2	2	false	0.6275736664592962	0.8624339702620394	0.0	neurogenesis
GO:0032991	16515	4639	3	1	11845	2	1	false	0.6299207126241301	0.8624339702620394	0.0	protein-containing complex
GO:0120025	16515	1906	3	2	2390	2	2	false	0.6359219645135012	0.8624339702620394	0.0	plasma membrane bounded cell projection
GO:0007154	16515	5113	3	1	12841	2	1	false	0.637828596625818	0.8624339702620394	0.0	cell communication
GO:0022857	16515	969	3	1	1516	1	2	false	0.6391820580481979	0.8624339702620394	0.0	transmembrane transporter activity
GO:0044703	16515	843	3	1	1312	1	2	false	0.6425304878047864	0.8624339702620394	0.0	multi-organism reproductive process
GO:0048812	16515	604	3	1	927	1	2	false	0.6515641855448621	0.8699075030412786	1.979770327319711E-259	neuron projection morphogenesis
GO:0010038	16515	330	3	1	502	1	1	false	0.6573705179281637	0.8710468999565357	1.964419696631626E-139	response to metal ion
GO:0007409	16515	435	3	1	659	1	3	false	0.6600910470410094	0.8710468999565357	1.0891818025309468E-182	axonogenesis
GO:0045296	16515	313	3	1	471	1	1	false	0.6645435244160343	0.8710468999565357	8.133887693569898E-130	cadherin binding
GO:0070161	16515	776	3	1	1821	2	1	false	0.670818473123995	0.8710468999565357	0.0	anchoring junction
GO:0015075	16515	807	3	1	1202	1	2	false	0.6713810316138338	0.8710468999565357	0.0	ion transmembrane transporter activity
GO:0046942	16515	239	3	1	355	1	2	false	0.6732394366197926	0.8710468999565357	8.490336791523714E-97	carboxylic acid transport
GO:0042475	16515	77	3	1	111	1	1	false	0.6936936936936774	0.891076745823771	2.431308239477131E-29	odontogenesis of dentin-containing tooth
GO:0009653	16515	2361	3	1	5265	2	2	false	0.6958208851850961	0.891076745823771	0.0	anatomical structure morphogenesis
GO:0004888	16515	596	3	1	850	1	1	false	0.7011764705885416	0.8933034216697634	2.4718895390397115E-224	transmembrane signaling receptor activity
GO:0051716	16515	5952	3	1	13037	2	2	false	0.7046775995641958	0.8933034216697634	0.0	cellular response to stimulus
GO:0043226	16515	9283	3	2	10934	2	1	false	0.7207945543817764	0.9091428801498789	0.0	organelle
GO:0048731	16515	4127	3	2	4812	2	2	false	0.7355339393502514	0.9230950938845655	0.0	system development
GO:0023052	16515	5095	3	1	13878	3	1	false	0.746549279549942	0.9254807478738022	0.0	signaling
GO:0005886	16515	5537	3	2	6400	2	2	false	0.7484771057987615	0.9254807478738022	0.0	plasma membrane
GO:0097447	16515	581	3	1	1166	2	3	false	0.7484963817465412	0.9254807478738022	0.0	dendritic tree
GO:0016043	16515	6509	3	1	12854	2	2	false	0.7563580887694212	0.9306170602015917	0.0	cellular component organization
GO:0048518	16515	5275	3	1	13878	3	2	false	0.76181656941211	0.9327607752314127	0.0	positive regulation of biological process
GO:0005737	16515	6076	3	1	11683	2	2	false	0.7696903841589504	0.9355220033439628	0.0	cytoplasm
GO:0010033	16515	2958	3	1	3829	1	1	false	0.7725254635656792	0.9355220033439628	0.0	response to organic substance
GO:0042221	16515	3829	3	1	7281	2	1	false	0.7752532936077461	0.9355220033439628	0.0	response to chemical
GO:0005622	16515	10525	3	2	11845	2	1	false	0.7895315334192725	0.9448960919672331	0.0	intracellular
GO:0015318	16515	768	3	1	969	1	1	false	0.7925696594426146	0.9448960919672331	4.492427514227734E-214	inorganic molecular entity transmembrane transporter activity
GO:0034613	16515	2012	3	1	2533	1	2	false	0.7943150414545266	0.9448960919672331	0.0	cellular protein localization
GO:0030425	16515	581	3	1	1047	2	2	false	0.8021388616477649	0.9497021427999481	1.4979502321803E-311	dendrite
GO:0043231	16515	7335	3	1	9029	1	2	false	0.812382323626683	0.9573143813628986	0.0	intracellular membrane-bounded organelle
GO:0030424	16515	602	3	1	1047	2	1	false	0.8195883348763389	0.9587844127061473	3.60013370824989E-309	axon
GO:0016477	16515	1315	3	2	1451	2	1	false	0.8212695168598474	0.9587844127061473	2.5941692467191015E-195	cell migration
GO:0048856	16515	4812	3	2	5265	2	1	false	0.8353081512711203	0.9706590091159778	0.0	anatomical structure development
GO:0051641	16515	2730	3	1	5875	3	1	false	0.846663426488957	0.9748368035525073	0.0	cellular localization
GO:0110165	16515	10934	3	2	11845	2	1	false	0.8520889902826382	0.9748368035525073	0.0	cellular anatomical entity
GO:0033036	16515	2808	3	1	5875	3	1	false	0.8577950901420885	0.9748368035525073	0.0	macromolecule localization
GO:0071840	16515	6683	3	1	13878	3	1	false	0.8606764507703596	0.9748368035525073	0.0	cellular component organization or biogenesis
GO:0008150	16515	13878	3	3	14589	3	1	false	0.8607945342954457	0.9748368035525073	0.0	biological_process
GO:0050794	16515	8239	3	1	12995	2	2	false	0.8660714333304281	0.9748368035525073	0.0	regulation of cellular process
GO:0005488	16515	9221	3	2	11969	3	1	false	0.8660900684948571	0.9748368035525073	0.0	binding
GO:0005515	16515	5904	3	1	9221	2	1	false	0.870624795196218	0.975566176760048	0.0	protein binding
GO:0045202	16515	1222	3	1	1821	2	1	false	0.8919196673715015	0.9949859400455416	0.0	synapse
GO:0044237	16515	8863	3	1	13059	2	2	false	0.8967759585791586	0.9954844600148192	0.0	cellular metabolic process
GO:0008104	16515	2531	3	1	2808	1	1	false	0.9013532763532341	0.9954844600148192	0.0	protein localization
GO:0005575	16515	11845	3	2	14589	3	1	false	0.9071973142816022	0.9954844600148192	0.0	cellular_component
GO:0000902	16515	960	3	1	1057	1	1	false	0.9082308420055522	0.9954844600148192	4.187268842637695E-140	cell morphogenesis
GO:0019752	16515	923	3	1	1006	1	1	false	0.9174950298205091	0.9968253968255789	7.788489199683524E-124	carboxylic acid metabolic process
GO:0030154	16515	3328	3	1	3513	1	1	false	0.9473384571602879	0.9968253968255789	6.4067112836E-314	cell differentiation
GO:0048699	16515	1380	3	1	1450	1	1	false	0.9517241379311188	0.9968253968255789	3.2946673344839256E-121	generation of neurons
GO:0050789	16515	8917	3	1	13878	3	2	false	0.9543376509749695	0.9968253968255789	0.0	regulation of biological process
GO:0071704	16515	8995	3	1	9406	1	1	false	0.9563044864969051	0.9968253968255789	0.0	organic substance metabolic process
GO:0043227	16515	7507	3	1	9283	2	1	false	0.9634142970128743	0.9968253968255789	0.0	membrane-bounded organelle
GO:0008152	16515	9406	3	1	13878	3	1	false	0.9665553061074156	0.9968253968255789	0.0	metabolic process
GO:0065007	16515	9584	3	1	13878	3	1	false	0.970392899401802	0.9968253968255789	0.0	biological regulation
GO:0098857	16515	315	3	1	324	1	1	false	0.9722222222220275	0.9968253968255789	1.0316692117906443E-17	membrane microdomain
GO:0043229	16515	9004	3	1	10673	2	2	false	0.9755589388768211	0.9968253968255789	0.0	intracellular organelle
GO:0006810	16515	4702	3	1	4792	1	1	false	0.9812186978288634	0.9968253968255789	1.9528703698435357E-193	transport
GO:0005925	16515	399	3	1	406	1	1	false	0.982758620689645	0.9968253968255789	2.9196624968407593E-15	focal adhesion
GO:0009987	16515	12841	3	2	13878	3	1	false	0.9840967430661428	0.9968253968255789	0.0	cellular process
GO:0099537	16515	678	3	1	688	1	1	false	0.9854651162789891	0.9968253968255789	1.6308581617624151E-22	trans-synaptic signaling
GO:0120036	16515	1437	3	1	1456	1	1	false	0.9869505494513129	0.9968253968255789	1.0870553178834464E-43	plasma membrane bounded cell projection organization
GO:0043436	16515	1006	3	1	1019	1	1	false	0.9872423945044301	0.9968253968255789	5.264971687837605E-30	oxoacid metabolic process
GO:0098916	16515	673	3	1	678	1	1	false	0.9926253687314729	0.9968253968255789	8.500657496417303E-13	anterograde trans-synaptic signaling
GO:0038023	16515	850	3	1	856	1	1	false	0.9929906542054951	0.9968253968255789	1.862586969397614E-15	signaling receptor activity
GO:0051234	16515	4792	3	1	5875	3	1	false	0.9937500060455492	0.9968253968255789	0.0	establishment of localization
GO:0007155	16515	1255	3	1	1260	1	1	false	0.9960317460319057	0.9968253968255789	3.808723211297523E-14	cell adhesion
GO:0120039	16515	616	3	1	618	1	1	false	0.9967637540452995	0.9968253968255789	5.24513120695616E-6	plasma membrane bounded cell projection morphogenesis
GO:0045121	16515	314	3	1	315	1	1	false	0.9968253968255789	0.9968253968255789	0.0031746031746034678	membrane raft
GO:0000000	16515	14589	3	3	0	0	0	true	1.0	1.0	1.0	Gene Ontology
GO:0007268	16515	673	3	1	673	1	1	true	1.0	1.0	1.0	chemical synaptic transmission
GO:0042470	16515	105	3	1	105	1	1	true	1.0	1.0	1.0	melanosome
GO:0030198	16515	323	3	1	323	1	1	true	1.0	1.0	1.0	extracellular matrix organization
