## Supplementary File S4 for "PIGNON: A protein-protein interaction-guided functional enrichment analysis for quantitative proteomics": table-mcl2_cluster1045-Parent-Child-Union-Benjamini-Hochberg.txt

ID	Pop.total	Pop.term	Study.total	Study.term	Pop.family	Study.family	nparents	is.trivial	p	p.adjusted	p.min	name
GO:0034499	16515	5	3	1	6274	2	3	false	0.0015933713313311252	0.26927975499496015	1.2363773856579628E-17	late endosome to Golgi transport
GO:0034754	16515	112	3	1	8869	1	2	false	0.012628255722167706	0.4404077565724726	2.7489327890116194E-260	cellular hormone metabolic process
GO:0060395	16515	67	3	1	4610	1	2	false	0.014533622559652933	0.4404077565724726	2.0104237392987958E-151	SMAD protein signal transduction
GO:0042448	16515	14	3	1	747	1	3	false	0.018741633199456122	0.4404077565724726	5.849888202257305E-30	progesterone metabolic process
GO:0042445	16515	191	3	1	9481	1	2	false	0.02014555426652273	0.4404077565724726	0.0	hormone metabolic process
GO:0030728	16515	15	3	1	698	1	2	false	0.0214899713467079	0.4404077565724726	3.345463087762852E-31	ovulation
GO:0042180	16515	204	3	1	9265	1	3	false	0.022018348623813563	0.4404077565724726	0.0	cellular ketone metabolic process
GO:0022602	16515	32	3	1	1428	1	3	false	0.022408963585421666	0.4404077565724726	4.1767459355796834E-66	ovulation cycle process
GO:0046660	16515	102	3	1	4349	1	2	false	0.02345366750977665	0.4404077565724726	2.4301745689388173E-209	female sex differentiation
GO:0055083	16515	25	3	1	679	1	2	false	0.03681885125184552	0.5405290581169723	3.873775236336292E-46	monovalent inorganic anion homeostasis
GO:0045137	16515	195	3	1	4647	1	3	false	0.04196255648803716	0.5405290581169723	0.0	development of primary sexual characteristics
GO:0005504	16515	30	3	1	682	1	2	false	0.04398826979472716	0.5405290581169723	4.911537742966105E-53	fatty acid binding
GO:0048770	16515	105	3	1	2016	1	1	false	0.052083333333290925	0.5405290581169723	1.8178611150336747E-178	pigment granule
GO:0008202	16515	290	3	1	5424	1	2	false	0.05346607669618323	0.5405290581169723	0.0	steroid metabolic process
GO:0048511	16515	254	3	1	13878	3	1	false	0.05391206339658823	0.5405290581169723	0.0	rhythmic process
GO:0042698	16515	52	3	1	883	1	2	false	0.058890147225369005	0.5405290581169723	2.4095374553201855E-85	ovulation cycle
GO:0008406	16515	190	3	1	3130	1	3	false	0.06070287539941909	0.5405290581169723	2.37475346809446E-310	gonad development
GO:0017144	16515	582	3	1	8863	1	1	false	0.06566625296172357	0.5405290581169723	0.0	drug metabolic process
GO:0005788	16515	279	3	1	4185	1	2	false	0.0666666666665918	0.5405290581169723	0.0	endoplasmic reticulum lumen
GO:0005829	16515	390	3	1	10934	2	2	false	0.07006801374694141	0.5405290581169723	0.0	cytosol
GO:0016197	16515	219	3	1	2986	1	2	false	0.07334226389810128	0.5405290581169723	0.0	endosomal transport
GO:0016482	16515	150	3	1	2014	1	2	false	0.0744786494538073	0.5405290581169723	4.16550774806529E-231	cytosolic transport
GO:0001542	16515	7	3	1	92	1	3	false	0.07608695652173832	0.5405290581169723	1.1414803104403344E-10	ovulation from ovarian follicle
GO:0055081	16515	57	3	1	717	1	1	false	0.07949790794977973	0.5405290581169723	6.859755796258705E-86	anion homeostasis
GO:0048608	16515	399	3	1	4990	1	3	false	0.0799599198397888	0.5405290581169723	0.0	reproductive structure development
GO:0004089	16515	12	3	1	139	1	1	false	0.08633093525180008	0.548409746469707	1.5007388831204884E-17	carbonate dehydratase activity
GO:0015701	16515	32	3	1	355	1	1	false	0.09014084507042384	0.548409746469707	2.744364109402996E-46	bicarbonate transport
GO:0043687	16515	342	3	1	3764	1	1	false	0.0908607863973479	0.548409746469707	0.0	post-translational protein modification
GO:0061458	16515	403	3	1	4127	1	1	false	0.0976496244244016	0.5690616044042713	0.0	reproductive system development
GO:0008207	16515	33	3	1	326	1	2	false	0.10122699386502496	0.5702453987729739	5.3767054458632845E-46	C21-steroid hormone metabolic process
GO:0032504	16515	704	3	1	6150	1	2	false	0.11447154471559436	0.6240545502237241	0.0	multicellular organism reproduction
GO:0005783	16515	543	3	1	8452	2	3	false	0.12436997265318579	0.645911254677221	0.0	endoplasmic reticulum
GO:0016829	16515	416	3	1	6357	2	1	false	0.12660661680897872	0.645911254677221	0.0	lyase activity
GO:0006629	16515	1169	3	1	8996	1	2	false	0.1299466429528137	0.645911254677221	0.0	lipid metabolic process
GO:0003006	16515	848	3	1	5486	1	2	false	0.15457528253737063	0.7463777928233039	0.0	developmental process involved in reproduction
GO:0060589	16515	317	3	1	1853	1	2	false	0.1710739341607095	0.7854449753614997	0.0	nucleoside-triphosphatase regulator activity
GO:0031406	16515	249	3	1	1448	1	2	false	0.17196132596671887	0.7854449753614997	8.343069137015109E-288	carboxylic acid binding
GO:0051704	16515	905	3	1	13878	3	1	false	0.18316553312947192	0.7994252873564558	0.0	multi-organism process
GO:0007292	16515	107	3	1	580	1	1	false	0.18448275862072055	0.7994252873564558	8.609903056801501E-120	female gamete generation
GO:0044281	16515	1811	3	1	9406	1	1	false	0.19253667871594604	0.813467467574872	0.0	small molecule metabolic process
GO:0051345	16515	761	3	1	3821	1	3	false	0.1991625228993447	0.8150069715688634	0.0	positive regulation of hydrolase activity
GO:0008289	16515	670	3	1	9221	3	1	false	0.20254611127746902	0.8150069715688634	0.0	lipid binding
GO:0033293	16515	56	3	1	249	1	1	false	0.22489959839358484	0.8330985915487923	3.7670734683867574E-57	monocarboxylic acid binding
GO:0090630	16515	83	3	1	366	1	1	false	0.2267759562841554	0.8330985915487923	1.6151481310647138E-84	activation of GTPase activity
GO:0043177	16515	259	3	1	1120	1	1	false	0.2312499999998759	0.8330985915487923	3.2132812755151765E-262	organic acid binding
GO:0010817	16515	444	3	1	3583	2	1	false	0.23251152029579059	0.8330985915487923	0.0	regulation of hormone levels
GO:0051020	16515	515	3	1	2163	1	1	false	0.2380952380954571	0.8330985915487923	0.0	GTPase binding
GO:0043167	16515	2941	3	2	9221	3	1	false	0.24026335199864657	0.8330985915487923	0.0	ion binding
GO:0000003	16515	1253	3	1	13878	3	1	false	0.2471573889782242	0.8330985915487923	0.0	reproduction
GO:0022414	16515	1253	3	1	13878	3	2	false	0.2471573889782242	0.8330985915487923	0.0	reproductive process
GO:0015711	16515	355	3	1	2603	2	2	false	0.25420765905029596	0.8330985915487923	0.0	organic anion transport
GO:0008047	16515	455	3	1	1775	1	2	false	0.25633802816885914	0.8330985915487923	0.0	enzyme activator activity
GO:0005096	16515	246	3	1	915	1	4	false	0.2688524590163908	0.841150416629117	1.608902497232652E-230	GTPase activator activity
GO:0005737	16515	6076	3	2	11683	2	2	false	0.27045341452748134	0.841150416629117	0.0	cytoplasm
GO:0071702	16515	2495	3	2	4702	2	1	false	0.2815101920903667	0.841150416629117	0.0	organic substance transport
GO:0007548	16515	241	3	1	848	1	1	false	0.2841981132074701	0.841150416629117	5.007512246222941E-219	sex differentiation
GO:0051336	16515	1199	3	1	4153	1	2	false	0.28870695882452857	0.841150416629117	0.0	regulation of hydrolase activity
GO:0043087	16515	437	3	1	1470	1	2	false	0.29727891156468783	0.841150416629117	0.0	regulation of GTPase activity
GO:0048193	16515	665	3	1	2128	1	1	false	0.31249999999983424	0.841150416629117	0.0	Golgi vesicle transport
GO:0065008	16515	3583	3	2	9584	3	1	false	0.3147747315980129	0.841150416629117	0.0	regulation of biological quality
GO:0046914	16515	976	3	2	1729	2	1	false	0.31850459481991544	0.841150416629117	0.0	transition metal ion binding
GO:0007178	16515	304	3	1	947	1	1	false	0.321013727560695	0.841150416629117	2.6692498831821777E-257	transmembrane receptor protein serine/threonine kinase signaling pathway
GO:0042147	16515	87	3	1	271	1	2	false	0.32103321033209986	0.841150416629117	2.6015342299122554E-73	retrograde transport, endosome to Golgi
GO:0036094	16515	1120	3	1	9221	3	1	false	0.32194910748640265	0.841150416629117	0.0	small molecule binding
GO:0065007	16515	9584	3	3	13878	3	1	false	0.32931968937529044	0.841150416629117	0.0	biological regulation
GO:0043547	16515	366	3	1	1100	1	3	false	0.3327272727273241	0.841150416629117	5.201504897444228E-303	positive regulation of GTPase activity
GO:0006820	16515	484	3	1	1419	1	1	false	0.3410852713180359	0.841150416629117	0.0	anion transport
GO:0098772	16515	1567	3	1	11969	3	2	false	0.3436121302143337	0.841150416629117	0.0	molecular function regulator
GO:0030234	16515	928	3	1	2684	1	2	false	0.3457526080482335	0.841150416629117	0.0	enzyme regulator activity
GO:0007165	16515	4610	3	1	12851	1	5	false	0.3587269473171458	0.841150416629117	0.0	signal transduction
GO:0007167	16515	947	3	1	2604	1	1	false	0.3636712749612888	0.841150416629117	0.0	enzyme linked receptor protein signaling pathway
GO:0030695	16515	278	3	1	759	1	2	false	0.3662714097495094	0.841150416629117	9.439496325026014E-216	GTPase regulator activity
GO:0019899	16515	2163	3	1	5904	1	1	false	0.3663617886166677	0.841150416629117	0.0	enzyme binding
GO:0016835	16515	154	3	1	416	1	1	false	0.3701923076923407	0.841150416629117	2.1039926219434314E-118	carbon-oxygen lyase activity
GO:0043085	16515	1381	3	1	6623	2	3	false	0.37357764940129584	0.841150416629117	0.0	positive regulation of catalytic activity
GO:0051179	16515	5875	3	2	13878	3	1	false	0.38589105521049927	0.841150416629117	0.0	localization
GO:0043169	16515	1836	3	2	2941	2	1	false	0.3896425622260604	0.841150416629117	0.0	cation binding
GO:0016817	16515	1312	3	1	3358	1	1	false	0.3907087552116796	0.841150416629117	0.0	hydrolase activity, acting on acid anhydrides
GO:0097708	16515	2016	3	1	9006	2	2	false	0.39761166070901616	0.841150416629117	0.0	intracellular vesicle
GO:0007154	16515	5113	3	1	12841	1	1	false	0.39817771201378316	0.841150416629117	0.0	cell communication
GO:0044093	16515	1894	3	1	11969	3	2	false	0.4035952457842888	0.8420690930561087	0.0	positive regulation of molecular function
GO:0046907	16515	1873	3	1	11294	3	3	false	0.4196035833300401	0.8594544613962657	0.0	intracellular transport
GO:0017137	16515	155	3	1	364	1	1	false	0.4258241758242001	0.8594544613962657	3.508882523150962E-107	Rab GTPase binding
GO:0046545	16515	88	3	1	206	1	2	false	0.42718446601944565	0.8594544613962657	1.551620682827874E-60	development of primary female sexual characteristics
GO:0008585	16515	84	3	1	194	1	2	false	0.43298969072166243	0.8608853850818936	3.960209381411077E-57	female gonad development
GO:0051716	16515	5952	3	1	13037	1	2	false	0.4565467515523633	0.8881687151394264	0.0	cellular response to stimulus
GO:0005488	16515	9221	3	3	11969	3	1	false	0.4572229480303556	0.8881687151394264	0.0	binding
GO:0031982	16515	2029	3	1	7507	2	1	false	0.4675365608661711	0.8978827134816242	0.0	vesicle
GO:0006886	16515	1362	3	1	2870	1	3	false	0.47456445993091895	0.9011392553744416	0.0	intracellular protein transport
GO:0006811	16515	1419	3	1	4702	2	1	false	0.5125426945629016	0.9366002851493374	0.0	ion transport
GO:0043412	16515	3949	3	1	7606	1	1	false	0.5191953720732142	0.9366002851493374	0.0	macromolecule modification
GO:0055064	16515	13	3	1	25	1	1	false	0.5200000000000006	0.9366002851493374	1.922965982731763E-7	chloride ion homeostasis
GO:0050790	16515	2225	3	1	7147	2	2	false	0.5257490817661421	0.9366002851493374	0.0	regulation of catalytic activity
GO:1901360	16515	4777	3	1	8995	1	1	false	0.5310728182328325	0.9366002851493374	0.0	organic cyclic compound metabolic process
GO:0012505	16515	3456	3	1	10934	2	3	false	0.5322708642390094	0.9366002851493374	0.0	endomembrane system
GO:0003824	16515	6357	3	2	11969	3	1	false	0.5466266953838821	0.9366002851493374	0.0	catalytic activity
GO:0019953	16515	687	3	1	1253	1	2	false	0.5482841181164466	0.9366002851493374	0.0	sexual reproduction
GO:0003674	16515	11969	3	3	14589	3	1	false	0.5521759367843886	0.9366002851493374	0.0	molecular_function
GO:0031410	16515	2016	3	1	6076	2	2	false	0.5535415599922018	0.9366002851493374	0.0	cytoplasmic vesicle
GO:0048609	16515	698	3	1	1253	1	2	false	0.5570630486829465	0.9366002851493374	0.0	multicellular organismal reproductive process
GO:0007166	16515	2604	3	1	4610	1	1	false	0.5648590021697816	0.9366002851493374	0.0	cell surface receptor signaling pathway
GO:0003924	16515	723	3	1	1279	1	1	false	0.5652853792025586	0.9366002851493374	0.0	GTPase activity
GO:0008270	16515	738	3	2	976	2	1	false	0.5715699873900231	0.9378187171739213	1.1877757905648653E-234	zinc ion binding
GO:0065009	16515	3314	3	1	13061	3	2	false	0.5844247371006234	0.9385486604157673	0.0	regulation of molecular function
GO:0019538	16515	5250	3	1	8935	1	3	false	0.5875769445978096	0.9385486604157673	0.0	protein metabolic process
GO:0031974	16515	3948	3	1	10934	2	1	false	0.5917966410028784	0.9385486604157673	0.0	membrane-enclosed lumen
GO:0070727	16515	2015	3	1	3370	1	2	false	0.5979228486657159	0.9385486604157673	0.0	cellular macromolecule localization
GO:0048878	16515	1045	3	1	1707	1	1	false	0.6121851200940747	0.9385486604157673	0.0	chemical homeostasis
GO:0045184	16515	1978	3	1	5129	2	2	false	0.6226205550422915	0.9385486604157673	0.0	establishment of protein localization
GO:0050794	16515	8239	3	1	12995	1	2	false	0.6340130819556123	0.9385486604157673	0.0	regulation of cellular process
GO:0044703	16515	843	3	1	1312	1	2	false	0.6425304878047864	0.9385486604157673	0.0	multi-organism reproductive process
GO:0048513	16515	3125	3	1	4812	1	2	false	0.6494181213633105	0.9385486604157673	0.0	animal organ development
GO:0043227	16515	7507	3	2	9283	2	1	false	0.6539507789273495	0.9385486604157673	0.0	membrane-bounded organelle
GO:0051234	16515	4792	3	2	5875	2	1	false	0.6652749440408866	0.9385486604157673	0.0	establishment of localization
GO:0044267	16515	4687	3	1	7022	1	2	false	0.6674736542281041	0.9385486604157673	0.0	cellular protein metabolic process
GO:0043233	16515	3948	3	1	9283	2	2	false	0.6697388258474452	0.9385486604157673	0.0	organelle lumen
GO:0044237	16515	8863	3	1	13059	1	2	false	0.678689026725022	0.9385486604157673	0.0	cellular metabolic process
GO:0005773	16515	3678	3	1	8452	2	2	false	0.6809885589101732	0.9385486604157673	0.0	vacuole
GO:0070013	16515	3948	3	1	9004	2	2	false	0.6847134177537803	0.9385486604157673	0.0	intracellular organelle lumen
GO:1901564	16515	6170	3	1	9003	1	2	false	0.6853271131903249	0.9385486604157673	0.0	organonitrogen compound metabolic process
GO:0050801	16515	717	3	1	1045	1	1	false	0.6861244019140589	0.9385486604157673	1.6318728044228007E-281	ion homeostasis
GO:0007275	16515	4343	3	1	6284	1	2	false	0.6911203055396322	0.9385486604157673	0.0	multicellular organism development
GO:0036211	16515	3764	3	1	5415	1	2	false	0.6951061865182656	0.9385486604157673	0.0	protein modification process
GO:0016192	16515	2128	3	1	4702	2	1	false	0.7003767897911768	0.9385486604157673	0.0	vesicle-mediated transport
GO:0043229	16515	9004	3	2	10673	2	2	false	0.711689257491939	0.9385486604157673	0.0	intracellular organelle
GO:0071705	16515	2183	3	1	4702	2	1	false	0.7130468362829236	0.9385486604157673	0.0	nitrogen compound transport
GO:0051641	16515	2730	3	1	5875	2	1	false	0.7134757568553679	0.9385486604157673	0.0	cellular localization
GO:0044260	16515	6589	3	1	9167	1	2	false	0.7187738627761757	0.9385486604157673	0.0	cellular macromolecule metabolic process
GO:0043226	16515	9283	3	2	10934	2	1	false	0.7207945543817764	0.9385486604157673	0.0	organelle
GO:0042592	16515	1707	3	1	3583	2	1	false	0.7259298632900306	0.9385486604157673	0.0	homeostatic process
GO:0033036	16515	2808	3	1	5875	2	1	false	0.7275140503814528	0.9385486604157673	0.0	macromolecule localization
GO:0043168	16515	1438	3	1	2941	2	1	false	0.7389122122813316	0.9392937568873543	0.0	anion binding
GO:0031267	16515	384	3	1	515	1	1	false	0.7456310679609564	0.9392937568873543	3.6248893433568825E-126	small GTPase binding
GO:0023052	16515	5095	3	1	13878	3	1	false	0.746549279549942	0.9392937568873543	0.0	signaling
GO:0007276	16515	580	3	1	773	1	2	false	0.7503234152650463	0.9392937568873543	6.572703527412539E-188	gamete generation
GO:0032502	16515	5265	3	1	13878	3	1	false	0.7609849240888042	0.9413526640087146	0.0	developmental process
GO:0071944	16515	5612	3	1	10934	2	1	false	0.7631083725987806	0.9413526640087146	0.0	cell periphery
GO:0016787	16515	3358	3	1	6357	2	1	false	0.7774784920661009	0.9521294576751524	0.0	hydrolase activity
GO:0005622	16515	10525	3	2	11845	2	1	false	0.7895315334192725	0.9588517286129642	0.0	intracellular
GO:0034613	16515	2012	3	1	2533	1	2	false	0.7943150414545266	0.9588517286129642	0.0	cellular protein localization
GO:0006464	16515	3764	3	1	4687	1	2	false	0.8030723277178098	0.9625476835766656	0.0	cellular protein modification process
GO:0032501	16515	6028	3	1	13878	3	1	false	0.8190509873980014	0.9722153243580586	0.0	multicellular organismal process
GO:0016020	16515	6329	3	1	10934	2	1	false	0.8226437359952804	0.9722153243580586	0.0	membrane
GO:0043170	16515	7606	3	1	8995	1	1	false	0.8455808782695051	0.9781308187554086	0.0	macromolecule metabolic process
GO:0110165	16515	10934	3	2	11845	2	1	false	0.8520889902826382	0.9781308187554086	0.0	cellular anatomical entity
GO:0048731	16515	4127	3	1	4812	1	2	false	0.8576475477984249	0.9781308187554086	0.0	system development
GO:0008150	16515	13878	3	3	14589	3	1	false	0.8607945342954457	0.9781308187554086	0.0	biological_process
GO:0005886	16515	5537	3	1	6400	1	2	false	0.8651562500031486	0.9781308187554086	0.0	plasma membrane
GO:0006807	16515	8339	3	1	9406	1	1	false	0.8865617690907434	0.9781308187554086	0.0	nitrogen compound metabolic process
GO:0046872	16515	1729	3	2	1836	2	1	false	0.8868087834594549	0.9781308187554086	1.6689959932889248E-176	metal ion binding
GO:0050896	16515	7281	3	1	13878	3	1	false	0.8926121448533996	0.9781308187554086	0.0	response to stimulus
GO:0042886	16515	1950	3	1	2183	1	1	false	0.8932661475035535	0.9781308187554086	3.676E-321	amide transport
GO:0008104	16515	2531	3	1	2808	1	1	false	0.9013532763532341	0.9781308187554086	0.0	protein localization
GO:0016836	16515	139	3	1	154	1	1	false	0.9025974025973827	0.9781308187554086	4.069635062131207E-21	hydro-lyase activity
GO:0005575	16515	11845	3	2	14589	3	1	false	0.9071973142816022	0.9781308187554086	0.0	cellular_component
GO:0098771	16515	651	3	1	717	1	1	false	0.9079497907950491	0.9781308187554086	4.095764458482241E-95	inorganic ion homeostasis
GO:0048856	16515	4812	3	1	5265	1	1	false	0.9139601139625344	0.9781308187554086	0.0	anatomical structure development
GO:0044238	16515	8708	3	1	9406	1	1	false	0.9257920476364541	0.9781308187554086	0.0	primary metabolic process
GO:0015031	16515	1899	3	1	2008	1	2	false	0.945717131473267	0.9781308187554086	2.850273740397961E-183	protein transport
GO:0017016	16515	364	3	1	384	1	1	false	0.9479166666667154	0.9781308187554086	8.281671582729904E-34	Ras GTPase binding
GO:0015833	16515	1929	3	1	2495	2	2	false	0.9486077206506403	0.9781308187554086	0.0	peptide transport
GO:0005515	16515	5904	3	1	9221	3	1	false	0.9534788150745878	0.9781308187554086	0.0	protein binding
GO:0050789	16515	8917	3	1	13878	3	2	false	0.9543376509749695	0.9781308187554086	0.0	regulation of biological process
GO:0071704	16515	8995	3	1	9406	1	1	false	0.9563044864969051	0.9781308187554086	0.0	organic substance metabolic process
GO:0006810	16515	4702	3	2	4792	2	1	false	0.9627862864732899	0.9781308187554086	1.9528703698435357E-193	transport
GO:0043231	16515	7335	3	1	9029	2	2	false	0.9648164902476057	0.9781308187554086	0.0	intracellular membrane-bounded organelle
GO:0008152	16515	9406	3	1	13878	3	1	false	0.9665553061074156	0.9781308187554086	0.0	metabolic process
GO:0017111	16515	1279	3	1	1312	1	1	false	0.9748475609753142	0.9806502250287388	1.671504200825845E-66	nucleoside-triphosphatase activity
GO:0009987	16515	12841	3	1	13878	3	1	false	0.9995839053749309	0.999583905374931	0.0	cellular process
GO:0000000	16515	14589	3	3	0	0	0	true	1.0	1.0	1.0	Gene Ontology
GO:0042470	16515	105	3	1	105	1	1	true	1.0	1.0	1.0	melanosome
GO:0016462	16515	1312	3	1	1312	1	1	true	1.0	1.0	1.0	pyrophosphatase activity
GO:0016818	16515	1312	3	1	1312	1	1	true	1.0	1.0	1.0	hydrolase activity, acting on acid anhydrides, in phosphorus-containing anhydrides
