## Supplementary File S4 for "PIGNON: A protein-protein interaction-guided functional enrichment analysis for quantitative proteomics": table-mcl2_cluster1050-Parent-Child-Union-Benjamini-Hochberg.txt

ID	Pop.total	Pop.term	Study.total	Study.term	Pop.family	Study.family	nparents	is.trivial	p	p.adjusted	p.min	name
GO:0009414	16515	6	3	1	3576	1	2	false	0.0016778523489923971	0.1892473118278297	3.457562787318048E-19	response to water deprivation
GO:0007056	16515	1	3	1	284	1	3	false	0.0035211267605635955	0.1892473118278297	0.0035211267605635955	spindle assembly involved in female meiosis
GO:0009415	16515	10	3	1	2325	1	4	false	0.004301075268814311	0.1892473118278297	8.015869390961958E-28	response to water
GO:0035902	16515	25	3	1	3575	1	1	false	0.006993006992994909	0.22372881355931046	2.4846908267770585E-64	response to immobilization stress
GO:0009994	16515	43	3	1	3678	1	4	false	0.011691136487238686	0.22372881355931046	3.68876423534167E-101	oocyte differentiation
GO:0009409	16515	45	3	1	3584	1	2	false	0.012555803571450705	0.22372881355931046	1.785317991814713E-104	response to cold
GO:0051219	16515	80	3	1	5904	1	1	false	0.013550135501319959	0.22372881355931046	2.491826638238962E-183	phosphoprotein binding
GO:0090306	16515	4	3	1	295	1	3	false	0.013559322033897604	0.22372881355931046	3.2343828350396282E-9	spindle assembly involved in meiosis
GO:0033555	16515	70	3	1	7429	2	2	false	0.018757539059513936	0.2521489971346923	1.7984633743822508E-171	multicellular organismal response to stress
GO:0097367	16515	811	3	2	9221	3	1	false	0.021824153954754958	0.2521489971346923	0.0	carbohydrate derivative binding
GO:0022412	16515	283	3	1	12909	1	3	false	0.021922689596518646	0.2521489971346923	0.0	cellular process involved in reproduction in multicellular organism
GO:0001556	16515	23	3	1	994	1	5	false	0.023138832997991146	0.2521489971346923	3.8369924722128723E-47	oocyte maturation
GO:0071695	16515	129	3	1	4820	1	2	false	0.026763485477167673	0.2521489971346923	2.159081404846314E-257	anatomical structure maturation
GO:0072687	16515	10	3	1	351	1	1	false	0.028490028490031367	0.2521489971346923	1.4550565217006592E-19	meiotic spindle
GO:0000212	16515	10	3	1	349	1	2	false	0.028653295128942307	0.2521489971346923	1.5417775891916894E-19	meiotic spindle organization
GO:0005200	16515	98	3	1	2912	1	3	false	0.03365384615385411	0.2776442307692964	1.586796207846184E-185	structural constituent of cytoskeleton
GO:0048469	16515	146	3	1	3537	1	3	false	0.04127791914046317	0.31360304099898095	1.937343229946617E-263	cell maturation
GO:0021700	16515	233	3	1	5265	1	1	false	0.04425451092129961	0.31360304099898095	0.0	developmental maturation
GO:0009408	16515	164	3	1	3584	1	2	false	0.045758928571507915	0.31360304099898095	1.759220657776601E-288	response to heat
GO:0042594	16515	175	3	1	3683	1	2	false	0.04751561227257287	0.31360304099898095	6.165897095037845E-305	response to starvation
GO:0007143	16515	23	3	1	430	1	3	false	0.05348837209303025	0.33621262458476153	1.2671379582047803E-38	female meiotic nuclear division
GO:0009612	16515	194	3	1	2959	1	2	false	0.0655626900981127	0.3837707343651844	3.39693344311477E-310	response to mechanical stimulus
GO:1901681	16515	213	3	1	9221	3	1	false	0.06771708627803809	0.3837707343651844	0.0	sulfur compound binding
GO:0007017	16515	896	3	1	12841	1	1	false	0.06977649715730626	0.3837707343651844	0.0	microtubule-based process
GO:0001101	16515	295	3	1	3829	1	1	false	0.07704361452070302	0.40679028466931194	0.0	response to acid chemical
GO:0051321	16515	213	3	1	2440	1	3	false	0.08729508196731296	0.41518244794760056	4.2679454732E-313	meiotic cell cycle
GO:0007281	16515	213	3	1	2402	1	4	false	0.08867610324727686	0.41518244794760056	1.411762789751E-311	germ cell development
GO:1903046	16515	213	3	1	2347	1	3	false	0.09075415423944061	0.41518244794760056	2.479179046729534E-309	meiotic cell cycle process
GO:0007051	16515	163	3	1	1787	1	2	false	0.0912143256854577	0.41518244794760056	3.2835767599035126E-236	spindle organization
GO:0022402	16515	1438	3	1	12841	1	2	false	0.11198504789306628	0.4927342107294916	0.0	cell cycle process
GO:0007049	16515	1553	3	1	12841	1	1	false	0.1209407367022852	0.5046966117380661	0.0	cell cycle
GO:0051225	16515	100	3	1	816	1	2	false	0.12254901960788163	0.5046966117380661	3.5450625345655923E-131	spindle assembly
GO:0051704	16515	905	3	1	13878	2	1	false	0.12617415293451653	0.5046966117380661	0.0	multi-organism process
GO:0010035	16515	502	3	1	3829	1	1	false	0.1311047270827071	0.5089948227916864	0.0	response to inorganic substance
GO:0070925	16515	771	3	1	5515	1	2	false	0.13980054397089461	0.5231778793572545	0.0	organelle assembly
GO:0005198	16515	612	3	1	11969	3	1	false	0.14569802640533178	0.5231778793572545	0.0	structural molecule activity
GO:0005819	16515	351	3	1	4526	2	2	false	0.1491053532320969	0.5231778793572545	0.0	spindle
GO:0009628	16515	1117	3	1	7281	1	1	false	0.15341299272029965	0.5231778793572545	0.0	response to abiotic stimulus
GO:0003006	16515	848	3	1	5486	1	2	false	0.15457528253737063	0.5231778793572545	0.0	developmental process involved in reproduction
GO:0000003	16515	1253	3	1	13878	2	1	false	0.17242778495392852	0.5305757038713291	0.0	reproduction
GO:0022414	16515	1253	3	1	13878	2	2	false	0.17242778495392852	0.5305757038713291	0.0	reproductive process
GO:0048599	16515	39	3	1	213	1	2	false	0.18309859154929845	0.5305757038713291	1.2998895301086097E-43	oocyte development
GO:0007292	16515	107	3	1	580	1	1	false	0.18448275862072055	0.5305757038713291	8.609903056801501E-120	female gamete generation
GO:0008201	16515	145	3	1	1477	2	3	false	0.18676618722855604	0.5305757038713291	3.3157691700586924E-205	heparin binding
GO:0032501	16515	6028	3	2	13878	2	1	false	0.18864789504873716	0.5305757038713291	0.0	multicellular organismal process
GO:0140013	16515	213	3	1	1122	1	2	false	0.18983957219248498	0.5305757038713291	5.072039602284252E-236	meiotic nuclear division
GO:0009991	16515	473	3	1	2447	1	1	false	0.19329791581499436	0.5305757038713291	0.0	response to extracellular stimulus
GO:0001882	16515	386	3	1	3769	2	4	false	0.19436454729803745	0.5305757038713291	0.0	nucleoside binding
GO:0009266	16515	220	3	1	1117	1	1	false	0.19695613249769037	0.5305757038713291	6.843214967461627E-240	response to temperature stimulus
GO:1901265	16515	685	3	1	3307	1	2	false	0.20713637738139357	0.546840036286879	0.0	nucleoside phosphate binding
GO:0032504	16515	704	3	1	6150	2	2	false	0.21585584013215245	0.5586857038714534	0.0	multicellular organism reproduction
GO:0043228	16515	4536	3	2	9283	2	1	false	0.23873737961927036	0.5808059825520997	0.0	non-membrane-bounded organelle
GO:0043168	16515	1438	3	2	2941	2	1	false	0.23898646163589304	0.5808059825520997	0.0	anion binding
GO:0043167	16515	2941	3	2	9221	3	1	false	0.24026335199864657	0.5808059825520997	0.0	ion binding
GO:0048285	16515	1165	3	1	4814	1	1	false	0.2420024927300415	0.5808059825520997	0.0	organelle fission
GO:0043232	16515	4526	3	2	9010	2	2	false	0.2523084265592556	0.5913657344555362	0.0	intracellular non-membrane-bounded organelle
GO:0099080	16515	1510	3	1	10934	2	1	false	0.25714157892541484	0.5913657344555362	0.0	supramolecular complex
GO:0048477	16515	66	3	1	254	1	2	false	0.2598425196850083	0.5913657344555362	1.1166928175484973E-62	oogenesis
GO:0048869	16515	3513	3	1	13027	1	2	false	0.269670683962033	0.6033310217455653	0.0	cellular developmental process
GO:0007010	16515	1441	3	1	4814	1	1	false	0.2993352721239803	0.6585375986727566	0.0	cytoskeleton organization
GO:0005874	16515	523	3	1	1665	1	2	false	0.31411411411416323	0.6745600347334151	0.0	microtubule
GO:0005730	16515	890	3	1	5098	2	2	false	0.31870723268559487	0.6745600347334151	0.0	nucleolus
GO:0036094	16515	1120	3	1	9221	3	1	false	0.32194910748640265	0.6745600347334151	0.0	small molecule binding
GO:0009605	16515	2447	3	1	7281	1	1	false	0.3360802087618808	0.6931654305713792	0.0	response to external stimulus
GO:0048468	16515	1897	3	1	5006	1	3	false	0.3789452656821435	0.7695503856929683	0.0	cell development
GO:1901700	16515	1487	3	1	3829	1	1	false	0.3883520501432656	0.7697545625065926	0.0	response to oxygen-containing compound
GO:0016817	16515	1312	3	1	3358	1	1	false	0.3907087552116796	0.7697545625065926	0.0	hydrolase activity, acting on acid anhydrides
GO:0022607	16515	2668	3	1	6683	1	2	false	0.3992219063298667	0.7749601711109178	0.0	cellular component assembly
GO:0035639	16515	360	3	1	1526	2	2	false	0.416286015083492	0.7963732462466803	0.0	purine ribonucleoside triphosphate binding
GO:0044085	16515	2890	3	1	6683	1	1	false	0.43244052072595757	0.8043291029006178	0.0	cellular component biogenesis
GO:0005539	16515	200	3	1	811	2	1	false	0.43263156292381716	0.8043291029006178	5.617932269535467E-196	glycosaminoglycan binding
GO:0000226	16515	727	3	1	1603	1	2	false	0.4535246412975962	0.820759409716114	0.0	microtubule cytoskeleton organization
GO:0005488	16515	9221	3	3	11969	3	1	false	0.4572229480303556	0.820759409716114	0.0	binding
GO:0005634	16515	3375	3	1	7335	1	1	false	0.46012269938630634	0.820759409716114	0.0	nucleus
GO:0006950	16515	3575	3	1	7281	1	1	false	0.4910039829684965	0.8641670100245538	0.0	response to stress
GO:0099513	16515	1041	3	1	2082	1	2	false	0.4999999999999138	0.8680788637191841	0.0	polymeric cytoskeletal fiber
GO:0016043	16515	6509	3	1	12854	1	2	false	0.5063793371695241	0.8680788637191841	0.0	cellular component organization
GO:0042221	16515	3829	3	1	7281	1	1	false	0.5258893009187912	0.8826231623457551	0.0	response to chemical
GO:0016787	16515	3358	3	1	6357	1	1	false	0.5282365895857171	0.8826231623457551	0.0	hydrolase activity
GO:0019953	16515	687	3	1	1253	1	2	false	0.5482841181164466	0.888305595889735	0.0	sexual reproduction
GO:0003674	16515	11969	3	3	14589	3	1	false	0.5521759367843886	0.888305595889735	0.0	molecular_function
GO:0048609	16515	698	3	1	1253	1	2	false	0.5570630486829465	0.888305595889735	0.0	multicellular organismal reproductive process
GO:0046914	16515	976	3	1	1729	1	1	false	0.564488143435167	0.888305595889735	0.0	transition metal ion binding
GO:0003924	16515	723	3	1	1279	1	1	false	0.5652853792025586	0.888305595889735	0.0	GTPase activity
GO:0031974	16515	3948	3	1	10934	2	1	false	0.5917966410028784	0.9190253719103525	0.0	membrane-enclosed lumen
GO:0015630	16515	1194	3	1	1977	1	1	false	0.6039453717746771	0.919834196581458	0.0	microtubule cytoskeleton
GO:0000166	16515	685	3	1	1120	1	2	false	0.61160714285689	0.919834196581458	4.9E-324	nucleotide binding
GO:0032502	16515	5265	3	1	13878	2	1	false	0.6148445949070811	0.919834196581458	0.0	developmental process
GO:0031981	16515	2789	3	1	4497	1	2	false	0.6201912386041649	0.919834196581458	0.0	nuclear lumen
GO:0000278	16515	993	3	1	1553	1	2	false	0.6394075981974756	0.9320222460465034	0.0	mitotic cell cycle
GO:0044703	16515	843	3	1	1312	1	2	false	0.6425304878047864	0.9320222460465034	0.0	multi-organism reproductive process
GO:0043233	16515	3948	3	1	9283	2	2	false	0.6697388258474452	0.9533539152398465	0.0	organelle lumen
GO:0005856	16515	1977	3	1	4526	2	1	false	0.6828708774107175	0.9533539152398465	0.0	cytoskeleton
GO:0070013	16515	3948	3	1	9004	2	2	false	0.6847134177537803	0.9533539152398465	0.0	intracellular organelle lumen
GO:1903047	16515	993	3	1	1438	1	2	false	0.6905424200281071	0.9533539152398465	0.0	mitotic cell cycle process
GO:0043229	16515	9004	3	2	10673	2	2	false	0.711689257491939	0.9533539152398465	0.0	intracellular organelle
GO:0043226	16515	9283	3	2	10934	2	1	false	0.7207945543817764	0.9533539152398465	0.0	organelle
GO:1901363	16515	3236	3	1	9221	3	1	false	0.7266104032693013	0.9533539152398465	0.0	heterocyclic compound binding
GO:0071840	16515	6683	3	1	13878	2	1	false	0.7312312569110183	0.9533539152398465	0.0	cellular component organization or biogenesis
GO:0097159	16515	3307	3	1	9221	3	1	false	0.7362266794760215	0.9533539152398465	0.0	organic cyclic compound binding
GO:0006996	16515	4814	3	1	6509	1	1	false	0.7395913350707962	0.9533539152398465	0.0	organelle organization
GO:0017076	16515	509	3	1	685	1	1	false	0.7430656934307991	0.9533539152398465	8.692066618454418E-169	purine nucleotide binding
GO:0007276	16515	580	3	1	773	1	2	false	0.7503234152650463	0.9533539152398465	6.572703527412539E-188	gamete generation
GO:0008270	16515	738	3	1	976	1	1	false	0.7561475409839682	0.9533539152398465	1.1877757905648653E-234	zinc ion binding
GO:0019001	16515	386	3	1	509	1	1	false	0.7583497053044234	0.9533539152398465	1.399494660464006E-121	guanyl nucleotide binding
GO:0032553	16515	508	3	1	984	2	2	false	0.7662498242482436	0.9541978943468694	4.045169191954127E-295	ribonucleotide binding
GO:0050896	16515	7281	3	1	13878	2	1	false	0.7740539987858934	0.9549077368199808	0.0	response to stimulus
GO:0032561	16515	386	3	1	492	1	2	false	0.7845528455284145	0.9561299303793025	1.0416129082549764E-110	guanyl ribonucleotide binding
GO:0005622	16515	10525	3	2	11845	2	1	false	0.7895315334192725	0.9561299303793025	0.0	intracellular
GO:0099081	16515	1229	3	1	1510	1	1	false	0.8139072847687637	0.9766887417225165	2.9472324095E-314	supramolecular polymer
GO:0110165	16515	10934	3	2	11845	2	1	false	0.8520889902826382	0.995117982099124	0.0	cellular anatomical entity
GO:0043169	16515	1836	3	1	2941	2	1	false	0.8589123510650757	0.995117982099124	0.0	cation binding
GO:0140014	16515	993	3	1	1122	1	2	false	0.8850267379677389	0.995117982099124	3.7397162116333345E-173	mitotic nuclear division
GO:0003824	16515	6357	3	1	11969	3	1	false	0.8969480880533758	0.995117982099124	0.0	catalytic activity
GO:0005575	16515	11845	3	2	14589	3	1	false	0.9071973142816022	0.995117982099124	0.0	cellular_component
GO:0048856	16515	4812	3	1	5265	1	1	false	0.9139601139625344	0.995117982099124	0.0	anatomical structure development
GO:0005525	16515	360	3	1	386	1	3	false	0.9326424870466486	0.995117982099124	5.349837600433E-41	GTP binding
GO:0032555	16515	492	3	1	525	1	2	false	0.9371428571429744	0.995117982099124	4.163968031458112E-53	purine ribonucleotide binding
GO:0046872	16515	1729	3	1	1836	1	1	false	0.9417211328980686	0.995117982099124	1.6689959932889248E-176	metal ion binding
GO:0031667	16515	446	3	1	473	1	1	false	0.9429175475687595	0.995117982099124	1.3938072204249328E-44	response to nutrient levels
GO:0030154	16515	3328	3	1	3513	1	1	false	0.9473384571602879	0.995117982099124	6.4067112836E-314	cell differentiation
GO:0005515	16515	5904	3	1	9221	3	1	false	0.9534788150745878	0.995117982099124	0.0	protein binding
GO:0000280	16515	1122	3	1	1165	1	1	false	0.9630901287558652	0.995117982099124	1.861771880780646E-79	nuclear division
GO:0043227	16515	7507	3	1	9283	2	1	false	0.9634142970128743	0.995117982099124	0.0	membrane-bounded organelle
GO:0043231	16515	7335	3	1	9029	2	2	false	0.9648164902476057	0.995117982099124	0.0	intracellular membrane-bounded organelle
GO:0017111	16515	1279	3	1	1312	1	1	false	0.9748475609753142	0.995117982099124	1.671504200825845E-66	nucleoside-triphosphatase activity
GO:0001883	16515	379	3	1	386	1	1	false	0.9818652849739091	0.995117982099124	4.169467267287772E-15	purine nucleoside binding
GO:0032549	16515	379	3	1	386	1	1	false	0.9818652849739091	0.995117982099124	4.169467267287772E-15	ribonucleoside binding
GO:0032550	16515	376	3	1	382	1	2	false	0.9842931937172521	0.995117982099124	2.410394908023963E-13	purine ribonucleoside binding
GO:0008150	16515	13878	3	2	14589	3	1	false	0.9931147088163584	0.995117982099124	0.0	biological_process
GO:0009987	16515	12841	3	1	13878	2	1	false	0.9944215179471909	0.995117982099124	0.0	cellular process
GO:0099512	16515	1223	3	1	1229	1	1	false	0.995117982099124	0.995117982099124	2.1150941658829377E-16	supramolecular fiber
GO:0000000	16515	14589	3	3	0	0	0	true	1.0	1.0	1.0	Gene Ontology
GO:0016462	16515	1312	3	1	1312	1	1	true	1.0	1.0	1.0	pyrophosphatase activity
GO:0016818	16515	1312	3	1	1312	1	1	true	1.0	1.0	1.0	hydrolase activity, acting on acid anhydrides, in phosphorus-containing anhydrides
