## Supplementary File S4 for "PIGNON: A protein-protein interaction-guided functional enrichment analysis for quantitative proteomics": table-mcl2_cluster1051-Parent-Child-Union-Benjamini-Hochberg.txt

ID	Pop.total	Pop.term	Study.total	Study.term	Pop.family	Study.family	nparents	is.trivial	p	p.adjusted	p.min	name
GO:0048537	16515	5	3	1	2322	1	2	false	0.002153316106804262	0.5146425495262186	1.785425466375726E-15	mucosal-associated lymphoid tissue development
GO:0021542	16515	15	3	1	4812	2	2	false	0.006225342899230566	0.543681000765889	7.782181662855641E-44	dentate gyrus development
GO:0072197	16515	6	3	1	1359	2	3	false	0.00881376651159741	0.543681000765889	1.1556219253106946E-16	ureter morphogenesis
GO:0072189	16515	16	3	1	3343	2	3	false	0.009550758813771109	0.543681000765889	8.913558313864221E-44	ureter development
GO:0021796	16515	6	3	1	378	1	3	false	0.01587301587301627	0.543681000765889	2.5686196448554654E-13	cerebral cortex regionalization
GO:0044213	16515	13	3	1	1506	2	1	false	0.017195448549113757	0.543681000765889	3.199716593739208E-32	intronic transcription regulatory region DNA binding
GO:0048535	16515	16	3	1	816	1	1	false	0.01960784313726144	0.543681000765889	6.2784458914838836E-34	lymph node development
GO:0021978	16515	11	3	1	477	1	3	false	0.023060796645701504	0.543681000765889	1.541348890644457E-22	telencephalon regionalization
GO:0001162	16515	10	3	1	822	2	2	false	0.02419753964513896	0.543681000765889	2.722151085729552E-23	RNA polymerase II intronic transcription regulatory region sequence-specific DNA binding
GO:0005672	16515	5	3	1	203	1	2	false	0.024630541871922	0.543681000765889	3.6580927204251827E-10	transcription factor TFIIA complex
GO:0001776	16515	69	3	1	2543	1	2	false	0.027133307117609543	0.543681000765889	4.663430832960931E-137	leukocyte homeostasis
GO:0030880	16515	100	3	1	10544	3	2	false	0.02818585870557285	0.543681000765889	7.481570205832181E-245	RNA polymerase complex
GO:0021766	16515	75	3	1	4812	2	3	false	0.03093233451387052	0.543681000765889	2.964444307706417E-167	hippocampus development
GO:0000785	16515	1237	3	2	10934	3	2	false	0.035480134731206786	0.543681000765889	0.0	chromatin
GO:0040011	16515	1650	3	2	13878	3	1	false	0.03902827143005397	0.543681000765889	0.0	locomotion
GO:0021871	16515	22	3	1	561	1	2	false	0.039215686274511254	0.543681000765889	5.685125422908191E-40	forebrain regionalization
GO:0048536	16515	32	3	1	816	1	1	false	0.03921568627452268	0.543681000765889	3.262372380527432E-58	spleen development
GO:0021987	16515	100	3	1	4812	2	2	false	0.041135123806114664	0.543681000765889	1.5392265631335264E-210	cerebral cortex development
GO:0021761	16515	98	3	1	4127	2	2	false	0.04693386810720342	0.543681000765889	1.4007045837902847E-200	limbic system development
GO:0031974	16515	3948	3	3	10934	3	1	false	0.04705256579170139	0.543681000765889	0.0	membrane-enclosed lumen
GO:0140110	16515	1582	3	2	11969	3	1	false	0.04777113395850907	0.543681000765889	0.0	transcription regulator activity
GO:0021846	16515	22	3	1	405	1	2	false	0.054320987654325414	0.5679135281926849	8.688968658953148E-37	cell proliferation in forebrain
GO:0021885	16515	44	3	1	1521	2	2	false	0.057038305823736944	0.5679135281926849	4.826584364563592E-86	forebrain cell migration
GO:0009887	16515	957	3	2	3945	2	2	false	0.058801163050711945	0.5679135281926849	0.0	animal organ morphogenesis
GO:0051674	16515	1451	3	2	5875	2	1	false	0.06096682821541329	0.5679135281926849	0.0	localization of cell
GO:0021543	16515	151	3	1	4812	2	2	false	0.061781388004225134	0.5679135281926849	8.662352460769426E-291	pallium development
GO:0016591	16515	75	3	1	1119	1	2	false	0.06702412868632701	0.5932876576308206	6.82478820965859E-119	RNA polymerase II, holoenzyme
GO:0006928	16515	2076	3	2	12841	3	1	false	0.06993865527028383	0.5969763789142083	0.0	movement of cell or subcellular component
GO:0043233	16515	3948	3	3	9283	3	2	false	0.07689120448644716	0.618999029119622	0.0	organelle lumen
GO:0061351	16515	130	3	1	1612	1	1	false	0.08064516129036599	0.618999029119622	1.497327342653147E-195	neural precursor cell proliferation
GO:0032501	16515	6028	3	3	13878	3	1	false	0.08192506598144499	0.618999029119622	0.0	multicellular organismal process
GO:0070013	16515	3948	3	3	9004	3	2	false	0.08426352174063091	0.618999029119622	0.0	intracellular organelle lumen
GO:0055029	16515	99	3	1	3375	3	2	false	0.08546848519224906	0.618999029119622	2.0011911053561487E-193	nuclear DNA-directed RNA polymerase complex
GO:0021537	16515	228	3	1	4812	2	2	false	0.09252746329951794	0.6464097344834927	0.0	telencephalon development
GO:0005667	16515	358	3	1	10975	3	2	false	0.09470971100167352	0.6464097344834927	0.0	transcription factor complex
GO:0005634	16515	3375	3	3	7335	3	1	false	0.09736715665860142	0.6464097344834927	0.0	nucleus
GO:0006638	16515	103	3	1	922	1	1	false	0.11171366594362199	0.716451228845666	1.5848268422957817E-139	neutral lipid metabolic process
GO:1901363	16515	3236	3	2	9221	2	1	false	0.12313282823111685	0.716451228845666	0.0	heterocyclic compound binding
GO:0072001	16515	266	3	1	4127	2	2	false	0.1247675446592376	0.716451228845666	0.0	renal system development
GO:0048872	16515	215	3	1	1707	1	1	false	0.12595196250741345	0.716451228845666	7.095461702551009E-280	homeostasis of number of cells
GO:0097159	16515	3307	3	2	9221	2	1	false	0.12859618982611656	0.716451228845666	0.0	organic cyclic compound binding
GO:0005694	16515	1624	3	2	4526	2	1	false	0.12869788551332995	0.716451228845666	0.0	chromosome
GO:0002335	16515	15	3	1	115	1	1	false	0.1304347826086963	0.716451228845666	4.172184298573769E-19	mature B cell differentiation
GO:0002285	16515	141	3	1	1069	1	2	false	0.13189897100087575	0.716451228845666	2.457516215213807E-180	lymphocyte activation involved in immune response
GO:0001217	16515	226	3	1	1641	1	2	false	0.13772090188904335	0.7183772277871058	7.939988714179911E-285	DNA-binding transcription repressor activity
GO:0030900	16515	345	3	1	4812	2	2	false	0.13826507313057265	0.7183772277871058	0.0	forebrain development
GO:0001655	16515	304	3	1	4127	2	1	false	0.14191306766301012	0.7216430462012642	0.0	urogenital system development
GO:0035326	16515	590	3	2	1506	2	1	false	0.15332247973783708	0.7546193681308055	0.0	cis-regulatory region binding
GO:0000987	16515	585	3	2	1418	2	2	false	0.17002885573431303	0.7546193681308055	0.0	cis-regulatory region sequence-specific DNA binding
GO:0019219	16515	2640	3	2	6350	2	4	false	0.17280816744640015	0.7546193681308055	0.0	regulation of nucleobase-containing compound metabolic process
GO:0044798	16515	208	3	1	3395	3	2	false	0.17281662857977526	0.7546193681308055	0.0	nuclear transcription factor complex
GO:0007389	16515	379	3	1	6028	3	2	false	0.17703666255293926	0.7546193681308055	0.0	pattern specification process
GO:0048869	16515	3513	3	2	13027	3	2	false	0.17892380346845546	0.7546193681308055	0.0	cellular developmental process
GO:0022612	16515	110	3	1	1143	2	2	false	0.18329035490522838	0.7546193681308055	1.4795575397025015E-156	gland morphogenesis
GO:0006352	16515	233	3	1	2371	2	2	false	0.1869217887732188	0.7546193681308055	0.0	DNA-templated transcription, initiation
GO:0009889	16515	2875	3	2	6647	2	2	false	0.18704176719366894	0.7546193681308055	0.0	regulation of biosynthetic process
GO:0002313	16515	12	3	1	64	1	2	false	0.18749999999999817	0.7546193681308055	3.044867922518942E-13	mature B cell differentiation involved in immune response
GO:0009059	16515	3643	3	2	8388	2	2	false	0.18859668200324106	0.7546193681308055	0.0	macromolecule biosynthetic process
GO:0031326	16515	2783	3	2	6367	2	3	false	0.191015604780105	0.7546193681308055	0.0	regulation of cellular biosynthetic process
GO:0034645	16515	3359	3	2	7536	2	3	false	0.19863992803618946	0.7546193681308055	0.0	cellular macromolecule biosynthetic process
GO:0009653	16515	2361	3	2	5265	2	2	false	0.20104521168423425	0.7546193681308055	0.0	anatomical structure morphogenesis
GO:0051252	16515	2375	3	2	5290	2	3	false	0.20151857780950155	0.7546193681308055	0.0	regulation of RNA metabolic process
GO:0002312	16515	62	3	1	304	1	2	false	0.20394736842102998	0.7546193681308055	2.913431380336637E-66	B cell activation involved in immune response
GO:0030099	16515	365	3	1	3353	2	2	false	0.2058944115153779	0.7546193681308055	0.0	myeloid cell differentiation
GO:0001227	16515	226	3	1	1066	1	3	false	0.21200750469040508	0.7546193681308055	2.282978417684042E-238	DNA-binding transcription repressor activity, RNA polymerase II-specific
GO:0042476	16515	111	3	1	957	2	1	false	0.21862908408858805	0.7546193681308055	1.7732295825885173E-148	odontogenesis
GO:0030225	16515	41	3	1	186	1	1	false	0.2204301075268893	0.7546193681308055	3.511057398990381E-42	macrophage differentiation
GO:0006367	16515	187	3	1	1544	2	2	false	0.22762836678395523	0.7546193681308055	9.571553961306942E-247	transcription initiation from RNA polymerase II promoter
GO:0090304	16515	3833	3	2	8019	2	2	false	0.2284431048964872	0.7546193681308055	0.0	nucleic acid metabolic process
GO:0010467	16515	3646	3	2	7606	2	1	false	0.22975165977491652	0.7546193681308055	0.0	gene expression
GO:0042493	16515	892	3	1	3829	1	1	false	0.23295899712695825	0.7546193681308055	0.0	response to drug
GO:0050900	16515	399	3	1	3206	2	2	false	0.23345346040913345	0.7546193681308055	0.0	leukocyte migration
GO:0010556	16515	2677	3	2	5514	2	3	false	0.23565666432597732	0.7546193681308055	0.0	regulation of macromolecule biosynthetic process
GO:0031981	16515	2789	3	3	4497	3	2	false	0.23845111975751407	0.7546193681308055	0.0	nuclear lumen
GO:0006351	16515	2161	3	2	4421	2	3	false	0.23887226841042355	0.7546193681308055	0.0	transcription, DNA-templated
GO:0048732	16515	406	3	1	3125	2	1	false	0.24299697823271343	0.7546193681308055	0.0	gland development
GO:0002317	16515	3	3	1	12	1	1	false	0.2499999999999996	0.7546193681308055	0.004545454545454539	plasma cell differentiation
GO:0002521	16515	452	3	1	3353	2	2	false	0.25147180560603655	0.7546193681308055	0.0	leukocyte differentiation
GO:0032774	16515	2371	3	2	4657	2	3	false	0.2591556552721162	0.7546193681308055	0.0	RNA biosynthetic process
GO:0006639	16515	103	3	1	395	1	2	false	0.26075949367087586	0.7546193681308055	7.915149252012762E-98	acylglycerol metabolic process
GO:0051171	16515	4412	3	2	8635	2	2	false	0.26103465930102876	0.7546193681308055	0.0	regulation of nitrogen compound metabolic process
GO:0001775	16515	1263	3	1	12841	3	1	false	0.26701847533669537	0.7546193681308055	0.0	cell activation
GO:0060322	16515	701	3	1	4812	2	1	false	0.2701588887884981	0.7546193681308055	0.0	head development
GO:0005654	16515	1101	3	1	10934	3	2	false	0.2727100866528247	0.7546193681308055	0.0	nucleoplasm
GO:0046631	16515	116	3	1	422	1	1	false	0.27488151658762633	0.7546193681308055	3.8716569327656174E-107	alpha-beta T cell activation
GO:0030183	16515	115	3	1	415	1	2	false	0.2771084337349264	0.7546193681308055	9.682588816146047E-106	B cell differentiation
GO:0044255	16515	922	3	1	8924	3	2	false	0.2790583254679458	0.7546193681308055	0.0	cellular lipid metabolic process
GO:1902494	16515	1314	3	1	4639	1	1	false	0.2832507005815175	0.7546193681308055	0.0	catalytic complex
GO:0018130	16515	3081	3	2	5741	2	2	false	0.2879671681239359	0.7546193681308055	0.0	heterocycle biosynthetic process
GO:0019438	16515	3096	3	2	5759	2	2	false	0.2889634183881696	0.7546193681308055	0.0	aromatic compound biosynthetic process
GO:0002520	16515	859	3	1	5348	2	2	false	0.2954677610177334	0.7546193681308055	0.0	immune system development
GO:1901362	16515	3230	3	2	5889	2	2	false	0.3007884887628265	0.7546193681308055	0.0	organic cyclic compound biosynthetic process
GO:0001012	16515	829	3	2	1506	2	1	false	0.30284708342710737	0.7546193681308055	0.0	RNA polymerase II regulatory region DNA binding
GO:0002573	16515	186	3	1	609	1	2	false	0.3054187192118385	0.7546193681308055	4.947439153860526E-162	myeloid leukocyte differentiation
GO:0003713	16515	323	3	1	1051	1	2	false	0.3073263558515911	0.7546193681308055	9.412113580110557E-281	transcription coactivator activity
GO:0008283	16515	1612	3	1	13878	3	1	false	0.309575980064994	0.7546193681308055	0.0	cell population proliferation
GO:0008152	16515	9406	3	3	13878	3	1	false	0.311307534642788	0.7546193681308055	0.0	metabolic process
GO:0002263	16515	642	3	1	2060	1	3	false	0.311650485436776	0.7546193681308055	0.0	cell activation involved in immune response
GO:0044237	16515	8863	3	3	13059	3	2	false	0.31258291817970607	0.7546193681308055	0.0	cellular metabolic process
GO:0032502	16515	5265	3	2	13878	3	1	false	0.3225639365339957	0.7618249411101496	0.0	developmental process
GO:0050890	16515	265	3	1	817	1	1	false	0.3243574051407579	0.7618249411101496	8.929693059937898E-223	cognition
GO:0065007	16515	9584	3	3	13878	3	1	false	0.32931968937529044	0.7618249411101496	0.0	biological regulation
GO:0061695	16515	240	3	1	726	1	1	false	0.3305785123966394	0.7618249411101496	2.6191419541235277E-199	transferase complex, transferring phosphorus-containing groups
GO:0000977	16515	822	3	2	1421	2	2	false	0.3344510412225663	0.7618249411101496	0.0	RNA polymerase II regulatory region sequence-specific DNA binding
GO:0060255	16515	4602	3	2	7947	2	2	false	0.3353104387060816	0.7618249411101496	0.0	regulation of macromolecule metabolic process
GO:0006629	16515	1169	3	1	8996	3	2	false	0.34140864457578435	0.7618249411101496	0.0	lipid metabolic process
GO:0035295	16515	939	3	1	4812	2	2	false	0.3522284498680657	0.7618249411101496	0.0	tube development
GO:0045935	16515	1094	3	1	5450	2	4	false	0.3612032171529813	0.7618249411101496	0.0	positive regulation of nucleobase-containing compound metabolic process
GO:0046632	16515	86	3	1	235	1	2	false	0.36595744680847997	0.7618249411101496	1.7321330329953772E-66	alpha-beta T cell differentiation
GO:0007420	16515	659	3	1	3235	2	3	false	0.3659714834366367	0.7618249411101496	0.0	brain development
GO:0051254	16515	913	3	1	4433	2	4	false	0.36952996927108145	0.7618249411101496	0.0	positive regulation of RNA metabolic process
GO:0034654	16515	3033	3	2	4963	2	5	false	0.3734225773736057	0.7618249411101496	0.0	nucleobase-containing compound biosynthetic process
GO:0001067	16515	1507	3	2	2455	2	1	false	0.37671435471657605	0.7618249411101496	0.0	regulatory region nucleic acid binding
GO:0031328	16515	1186	3	1	5530	2	4	false	0.3829676631862758	0.7618249411101496	0.0	positive regulation of cellular biosynthetic process
GO:0009891	16515	1233	3	1	5739	2	3	false	0.3835622678178662	0.7618249411101496	0.0	positive regulation of biosynthetic process
GO:0031323	16515	4758	3	2	11275	3	3	false	0.383932486952778	0.7618249411101496	0.0	regulation of cellular metabolic process
GO:0051179	16515	5875	3	2	13878	3	1	false	0.38589105521049927	0.7618249411101496	0.0	localization
GO:0007417	16515	893	3	1	4127	2	2	false	0.3859806922721587	0.7618249411101496	0.0	central nervous system development
GO:0042113	16515	242	3	1	621	1	1	false	0.38969404186801804	0.7618249411101496	1.4509539205180607E-179	B cell activation
GO:0000228	16515	1287	3	2	3007	3	2	false	0.39271325184439043	0.7618249411101496	0.0	nuclear chromosome
GO:0045934	16515	1121	3	1	5079	2	4	false	0.3927452357500331	0.7618249411101496	0.0	negative regulation of nucleobase-containing compound metabolic process
GO:0009890	16515	1224	3	1	5516	2	3	false	0.3945915845570433	0.7618249411101496	0.0	negative regulation of biosynthetic process
GO:0006955	16515	1668	3	1	7504	2	2	false	0.3951768972576331	0.7618249411101496	0.0	immune response
GO:0019222	16515	5105	3	2	11880	3	2	false	0.3952564548019187	0.7618249411101496	0.0	regulation of metabolic process
GO:0044271	16515	3707	3	2	5830	2	2	false	0.4042642998397553	0.7632961174019839	0.0	cellular nitrogen compound biosynthetic process
GO:0031327	16515	1201	3	1	5235	2	4	false	0.40623620665384347	0.7632961174019839	0.0	negative regulation of cellular biosynthetic process
GO:0051172	16515	1965	3	1	8407	2	3	false	0.4128574069046822	0.7632961174019839	0.0	negative regulation of nitrogen compound metabolic process
GO:0030098	16515	308	3	1	746	1	2	false	0.41286863270765706	0.7632961174019839	8.01678692437044E-219	lymphocyte differentiation
GO:0010557	16515	1109	3	1	4648	2	4	false	0.4203049401304097	0.7632961174019839	0.0	positive regulation of macromolecule biosynthetic process
GO:0048513	16515	3125	3	2	4812	2	2	false	0.4216965726742907	0.7632961174019839	0.0	animal organ development
GO:0030217	16515	212	3	1	498	1	2	false	0.42570281124504683	0.7632961174019839	8.428030331917268E-147	T cell differentiation
GO:0002252	16515	1079	3	1	2527	1	1	false	0.42698852394095627	0.7632961174019839	0.0	immune effector process
GO:0046486	16515	395	3	1	922	1	1	false	0.4284164859003147	0.7632961174019839	1.3937572883699088E-272	glycerolipid metabolic process
GO:0045321	16515	1132	3	1	2605	1	2	false	0.43454894433802654	0.7632961174019839	0.0	leukocyte activation
GO:0051253	16515	1028	3	1	4032	2	4	false	0.4449629951202879	0.7632961174019839	0.0	negative regulation of RNA metabolic process
GO:2001141	16515	2128	3	2	3182	2	4	false	0.44717268682218103	0.7632961174019839	0.0	regulation of RNA biosynthetic process
GO:0000978	16515	562	3	2	838	2	2	false	0.44950000427706605	0.7632961174019839	7.891714192443514E-230	RNA polymerase II cis-regulatory region sequence-specific DNA binding
GO:0048534	16515	816	3	1	3162	2	2	false	0.44959230949691714	0.7632961174019839	0.0	hematopoietic or lymphoid organ development
GO:0002376	16515	2527	3	1	13878	3	1	false	0.45285703621140705	0.7632961174019839	0.0	immune system process
GO:0048870	16515	1451	3	2	2148	2	3	false	0.45621450918065864	0.7632961174019839	0.0	cell motility
GO:0010558	16515	1157	3	1	4394	2	4	false	0.4573373185127088	0.7632961174019839	0.0	negative regulation of macromolecule biosynthetic process
GO:0003712	16515	574	3	1	2130	2	2	false	0.4664382096559388	0.7632961174019839	0.0	transcription coregulator activity
GO:0042592	16515	1707	3	1	3583	1	1	false	0.4764164108288804	0.7632961174019839	0.0	homeostatic process
GO:0043228	16515	4536	3	2	9283	3	1	false	0.4829538091118579	0.7632961174019839	0.0	non-membrane-bounded organelle
GO:0000981	16515	603	3	1	2123	2	4	false	0.4874856992419279	0.7632961174019839	0.0	DNA-binding transcription factor activity, RNA polymerase II-specific
GO:0006366	16515	1511	3	2	2161	2	1	false	0.4888019092667822	0.7632961174019839	0.0	transcription by RNA polymerase II
GO:0006139	16515	4384	3	2	8848	3	5	false	0.49321822474323673	0.7632961174019839	0.0	nucleobase-containing compound metabolic process
GO:0010605	16515	2252	3	1	7683	2	3	false	0.5003401004041759	0.7632961174019839	0.0	negative regulation of macromolecule metabolic process
GO:0051173	16515	2492	3	1	8444	2	3	false	0.5031699462235064	0.7632961174019839	0.0	positive regulation of nitrogen compound metabolic process
GO:0043232	16515	4526	3	2	9010	3	2	false	0.5034964782237803	0.7632961174019839	0.0	intracellular non-membrane-bounded organelle
GO:0009058	16515	4757	3	2	9406	3	1	false	0.5086120617626414	0.7632961174019839	0.0	biosynthetic process
GO:1902680	16515	819	3	1	2724	2	5	false	0.5110018912145087	0.7632961174019839	0.0	positive regulation of RNA biosynthetic process
GO:2000113	16515	1054	3	1	3468	2	4	false	0.5155358364856988	0.7632961174019839	0.0	negative regulation of cellular macromolecule biosynthetic process
GO:0046483	16515	4528	3	2	8863	3	1	false	0.5163312026150502	0.7632961174019839	0.0	heterocycle metabolic process
GO:0080090	16515	4581	3	2	8908	3	2	false	0.5213818753938133	0.7632961174019839	0.0	regulation of primary metabolic process
GO:0006725	16515	4570	3	2	8863	3	1	false	0.523435155271118	0.7632961174019839	0.0	cellular aromatic compound metabolic process
GO:0044249	16515	4600	3	2	8896	3	2	false	0.525622398352176	0.7632961174019839	0.0	cellular biosynthetic process
GO:1901576	16515	4681	3	2	9027	3	2	false	0.5278234695847337	0.7632961174019839	0.0	organic substance biosynthetic process
GO:0043227	16515	7507	3	3	9283	3	1	false	0.5288116146810081	0.7632961174019839	0.0	membrane-bounded organelle
GO:0031324	16515	2129	3	1	9593	3	4	false	0.529008779752223	0.7632961174019839	0.0	negative regulation of cellular metabolic process
GO:0035239	16515	770	3	1	2445	2	2	false	0.5307652144206207	0.7632961174019839	0.0	tube morphogenesis
GO:0010629	16515	1372	3	1	4323	2	3	false	0.5340694067417849	0.7632961174019839	0.0	negative regulation of gene expression
GO:0005575	16515	11845	3	3	14589	3	1	false	0.5351899274240102	0.7632961174019839	0.0	cellular_component
GO:0043231	16515	7335	3	3	9029	3	2	false	0.5361027844626287	0.7632961174019839	0.0	intracellular membrane-bounded organelle
GO:0050896	16515	7281	3	2	13878	3	1	false	0.5369377066449057	0.7632961174019839	0.0	response to stimulus
GO:1901360	16515	4777	3	2	8995	3	1	false	0.546554387498009	0.7632961174019839	0.0	organic cyclic compound metabolic process
GO:0046649	16515	621	3	1	1132	1	1	false	0.5485865724382842	0.7632961174019839	0.0	lymphocyte activation
GO:0045892	16515	874	3	1	2657	2	5	false	0.5497648289797825	0.7632961174019839	0.0	negative regulation of transcription, DNA-templated
GO:0003676	16515	2455	3	2	3307	2	2	false	0.5510474673704846	0.7632961174019839	0.0	nucleic acid binding
GO:0050877	16515	817	3	1	1482	1	1	false	0.5512820512820672	0.7632961174019839	0.0	nervous system process
GO:0003674	16515	11969	3	3	14589	3	1	false	0.5521759367843886	0.7632961174019839	0.0	molecular_function
GO:0010604	16515	2560	3	1	7739	2	3	false	0.5521893838695444	0.7632961174019839	0.0	positive regulation of macromolecule metabolic process
GO:1990234	16515	726	3	1	1314	1	1	false	0.5525114155252855	0.7632961174019839	0.0	transferase complex
GO:0002366	16515	641	3	1	1133	1	2	false	0.5657546337157006	0.7691809905924624	0.0	leukocyte activation involved in immune response
GO:0009892	16515	2467	3	1	10162	3	3	false	0.5658426190532855	0.7691809905924624	0.0	negative regulation of metabolic process
GO:0003008	16515	1482	3	1	6028	3	1	false	0.5711572431959815	0.7691809905924624	0.0	system process
GO:0000790	16515	1077	3	2	1422	2	2	false	0.5735011595210612	0.7691809905924624	0.0	nuclear chromatin
GO:1903508	16515	819	3	1	2359	2	3	false	0.5739234829102947	0.7691809905924624	0.0	positive regulation of nucleic acid-templated transcription
GO:0034641	16515	5039	3	2	9147	3	2	false	0.576081160318204	0.7691809905924624	0.0	cellular nitrogen compound metabolic process
GO:1902679	16515	954	3	1	2613	2	5	false	0.5969876732455033	0.7819345661449859	0.0	negative regulation of RNA biosynthetic process
GO:0043229	16515	9004	3	3	10673	3	2	false	0.600377349441901	0.7819345661449859	0.0	intracellular organelle
GO:0003677	16515	1911	3	2	2455	2	1	false	0.6058540277547944	0.7819345661449859	0.0	DNA binding
GO:0009888	16515	1798	3	1	4812	2	1	false	0.607733334160691	0.7819345661449859	0.0	tissue development
GO:0030182	16515	1250	3	1	3328	2	2	false	0.6101963321652634	0.7819345661449859	0.0	neuron differentiation
GO:0031325	16515	2641	3	1	9799	3	4	false	0.6102548295311656	0.7819345661449859	0.0	positive regulation of cellular metabolic process
GO:0009893	16515	2828	3	1	10458	3	3	false	0.611687369293928	0.7819345661449859	0.0	positive regulation of metabolic process
GO:0043226	16515	9283	3	3	10934	3	1	false	0.6119369062555766	0.7819345661449859	0.0	organelle
GO:0043565	16515	1505	3	2	1911	2	1	false	0.6201407667380305	0.7819345661449859	0.0	sequence-specific DNA binding
GO:0044212	16515	1506	3	2	1912	2	2	false	0.6203158765909847	0.7819345661449859	0.0	transcription regulatory region DNA binding
GO:0009952	16515	184	3	1	296	1	1	false	0.6216216216215369	0.7819345661449859	1.1413295439834662E-84	anterior/posterior pattern specification
GO:0022008	16515	1450	3	1	3721	2	2	false	0.6275736664592962	0.7852885145747215	0.0	neurogenesis
GO:0003690	16515	1527	3	2	1911	2	1	false	0.6384097577804222	0.7946871464037547	0.0	double-stranded DNA binding
GO:1903507	16515	954	3	1	2359	2	3	false	0.6453730879631204	0.7991925804310144	0.0	negative regulation of nucleic acid-templated transcription
GO:0043367	16515	66	3	1	98	1	2	false	0.6734693877550848	0.8296865137807489	1.5194187327914074E-26	CD4-positive, alpha-beta T cell differentiation
GO:0042110	16515	422	3	1	621	1	1	false	0.6795491143318819	0.8304451090781318	2.0350217108907248E-168	T cell activation
GO:0035710	16515	79	3	1	116	1	1	false	0.6810344827586353	0.8304451090781318	3.628915351914928E-31	CD4-positive, alpha-beta T cell activation
GO:0048523	16515	4164	3	1	12864	3	3	false	0.6906991022846116	0.8361641578167919	0.0	negative regulation of cellular process
GO:0042475	16515	77	3	1	111	1	1	false	0.6936936936936774	0.8361641578167919	2.431308239477131E-29	odontogenesis of dentin-containing tooth
GO:0050794	16515	8239	3	2	12995	3	2	false	0.6962203657135632	0.8361641578167919	0.0	regulation of cellular process
GO:0005622	16515	10525	3	3	11845	3	1	false	0.7015317340347604	0.8383304221715387	0.0	intracellular
GO:0050789	16515	8917	3	2	13878	3	2	false	0.708015106412641	0.8394140780725172	0.0	regulation of biological process
GO:0048519	16515	4686	3	1	13878	3	2	false	0.7094629446470648	0.8394140780725172	0.0	negative regulation of biological process
GO:0007399	16515	1971	3	1	4127	2	1	false	0.727144734887439	0.8541047439943089	0.0	nervous system development
GO:0010468	16515	2644	3	1	5456	2	2	false	0.7344128580688892	0.8541047439943089	0.0	regulation of gene expression
GO:0048731	16515	4127	3	2	4812	2	2	false	0.7355339393502514	0.8541047439943089	0.0	system development
GO:0048522	16515	4621	3	1	12886	3	3	false	0.7361739634427935	0.8541047439943089	0.0	positive regulation of cellular process
GO:0016070	16515	3298	3	2	3833	2	1	false	0.7402957886316749	0.854737649676185	0.0	RNA metabolic process
GO:0065008	16515	3583	3	1	9584	3	1	false	0.7545577749466303	0.8670159048665608	0.0	regulation of biological quality
GO:0048518	16515	5275	3	1	13878	3	2	false	0.76181656941211	0.8680296254502683	0.0	positive regulation of biological process
GO:0000122	16515	807	3	1	1574	2	3	false	0.7627038549981436	0.8680296254502683	0.0	negative regulation of transcription by RNA polymerase II
GO:0007275	16515	4343	3	2	6284	3	2	false	0.7727573361388684	0.8698851510434333	0.0	multicellular organism development
GO:0032991	16515	4639	3	1	11845	3	1	false	0.774883797500698	0.8698851510434333	0.0	protein-containing complex
GO:0042221	16515	3829	3	1	7281	2	1	false	0.7752532936077461	0.8698851510434333	0.0	response to chemical
GO:0003002	16515	296	3	1	379	1	1	false	0.7810026385225792	0.8722412645182076	6.123300973226972E-86	regionalization
GO:0110165	16515	10934	3	3	11845	3	1	false	0.786543683336195	0.8739113906195267	0.0	cellular anatomical entity
GO:0009987	16515	12841	3	3	13878	3	1	false	0.7921516040267216	0.8739113906195267	0.0	cellular process
GO:0044238	16515	8708	3	3	9406	3	1	false	0.7934676642863485	0.8739113906195267	0.0	primary metabolic process
GO:0044260	16515	6589	3	2	9167	3	2	false	0.8072478355527294	0.8850102417298272	0.0	cellular macromolecule metabolic process
GO:1903506	16515	2128	3	2	2359	2	2	false	0.8137057255695965	0.8880167507357697	0.0	regulation of nucleic acid-templated transcription
GO:0016477	16515	1315	3	2	1451	2	1	false	0.8212695168598474	0.8921973387704706	2.5941692467191015E-195	cell migration
GO:0006355	16515	1873	3	1	3216	2	4	false	0.8256863040920847	0.892556662087925	0.0	regulation of transcription, DNA-templated
GO:0006641	16515	86	3	1	103	1	1	false	0.8349514563106599	0.892556662087925	8.701766779210716E-20	triglyceride metabolic process
GO:0048856	16515	4812	3	2	5265	2	1	false	0.8353081512711203	0.892556662087925	0.0	anatomical structure development
GO:0090575	16515	174	3	1	208	1	1	false	0.8365384615384736	0.892556662087925	7.8677304674119E-40	RNA polymerase II transcription factor complex
GO:0000976	16515	1415	3	2	1543	2	2	false	0.8409216805232969	0.893245696200302	6.742013886341853E-191	transcription regulatory region sequence-specific DNA binding
GO:0006357	16515	1292	3	1	2065	2	2	false	0.8599874242183418	0.8999805494359602	0.0	regulation of transcription by RNA polymerase II
GO:0008150	16515	13878	3	3	14589	3	1	false	0.8607945342954457	0.8999805494359602	0.0	biological_process
GO:2000112	16515	2359	3	1	3737	2	3	false	0.8640894429714974	0.8999805494359602	0.0	regulation of cellular macromolecule biosynthetic process
GO:1990837	16515	1457	3	2	1567	2	2	false	0.8644903953752617	0.8999805494359602	2.7858462114274706E-172	sequence-specific double-stranded DNA binding
GO:0005488	16515	9221	3	2	11969	3	1	false	0.8660900684948571	0.8999805494359602	0.0	binding
GO:0071704	16515	8995	3	3	9406	3	1	false	0.874545178066278	0.9048324569603482	0.0	organic substance metabolic process
GO:0003700	16515	1187	3	1	2246	3	3	false	0.8953335088058847	0.9205458858732003	0.0	DNA-binding transcription factor activity
GO:0030154	16515	3328	3	2	3513	2	1	false	0.8974359473157141	0.9205458858732003	6.4067112836E-314	cell differentiation
GO:0043170	16515	7606	3	2	8995	3	1	false	0.9358586414192498	0.9558556209367551	0.0	macromolecule metabolic process
GO:0048699	16515	1380	3	1	1450	1	1	false	0.9517241379311188	0.967923697725691	3.2946673344839256E-121	generation of neurons
GO:0030097	16515	780	3	1	816	1	1	false	0.9558823529413423	0.9680333998007661	1.2301592088236886E-63	hemopoiesis
GO:0006807	16515	8339	3	2	9406	3	1	false	0.9643396074374075	0.9724774944200016	0.0	nitrogen compound metabolic process
GO:0097659	16515	2359	3	2	2371	2	1	false	0.9899011793333216	0.9900000000000373	1.5605119001577283E-32	nucleic acid-templated transcription
GO:0000428	16515	99	3	1	100	1	1	false	0.9900000000000373	0.9900000000000373	0.010000000000000191	DNA-directed RNA polymerase complex
GO:0000000	16515	14589	3	3	0	0	0	true	1.0	1.0	1.0	Gene Ontology
GO:0001161	16515	13	3	1	13	1	1	true	1.0	1.0	1.0	intronic transcription regulatory region sequence-specific DNA binding
GO:0048541	16515	5	3	1	5	1	1	true	1.0	1.0	1.0	Peyer's patch development
