## Supplementary File S4 for "PIGNON: A protein-protein interaction-guided functional enrichment analysis for quantitative proteomics": table-mcl2_cluster1052-Parent-Child-Union-Benjamini-Hochberg.txt

ID	Pop.total	Pop.term	Study.total	Study.term	Pop.family	Study.family	nparents	is.trivial	p	p.adjusted	p.min	name
GO:0042908	16515	20	3	1	4702	1	1	false	0.004253509145058771	0.12943962115198146	9.079157477059419E-56	xenobiotic transport
GO:1903020	16515	15	3	1	2976	1	4	false	0.005040322580639026	0.12943962115198146	1.0650096543788993E-40	positive regulation of glycoprotein metabolic process
GO:0060050	16515	7	3	1	1344	1	4	false	0.0052083333333366455	0.12943962115198146	6.462974949007945E-19	positive regulation of protein glycosylation
GO:0060049	16515	10	3	1	1892	1	3	false	0.005285412262156652	0.12943962115198146	6.3226400549406604E-27	regulation of protein glycosylation
GO:0015695	16515	19	3	1	3193	1	2	false	0.0059505167553937895	0.12943962115198146	3.3776816004108803E-50	organic cation transport
GO:1903018	16515	32	3	1	5068	1	3	false	0.0063141278610722665	0.12943962115198146	8.090821920011199E-84	regulation of glycoprotein metabolic process
GO:0010560	16515	13	3	1	1465	1	5	false	0.008873720136517391	0.14985941893153307	4.5875423634038875E-32	positive regulation of glycoprotein biosynthetic process
GO:0010559	16515	28	3	1	2605	1	3	false	0.01074856046066088	0.14985941893153307	8.03093160173787E-67	regulation of glycoprotein biosynthetic process
GO:0016528	16515	73	3	1	6076	1	1	false	0.012014483212599753	0.14985941893153307	4.313354449459391E-171	sarcoplasm
GO:0042887	16515	36	3	1	2738	1	2	false	0.01314828341855063	0.14985941893153307	8.380980823361128E-83	amide transmembrane transporter activity
GO:0042910	16515	13	3	1	970	1	2	false	0.013402061855665559	0.14985941893153307	1.0030472784629057E-29	xenobiotic transmembrane transporter activity
GO:0070085	16515	224	3	1	9406	1	1	false	0.02381458643421917	0.24409951095074647	0.0	glycosylation
GO:1904098	16515	3	3	1	104	1	2	false	0.028846153846153078	0.25840336134453723	5.491367570179419E-6	regulation of protein O-linked glycosylation
GO:1904100	16515	3	3	1	102	1	3	false	0.029411764705882283	0.25840336134453723	5.824111822947017E-6	positive regulation of protein O-linked glycosylation
GO:0009100	16515	339	3	1	7476	1	3	false	0.04534510433371035	0.37182985553642484	0.0	glycoprotein metabolic process
GO:0043062	16515	323	3	1	6509	1	1	false	0.04962359809481442	0.38148141035388583	0.0	extracellular structure organization
GO:0043413	16515	215	3	1	3954	1	2	false	0.05437531613550383	0.3858105742292268	0.0	macromolecule glycosylation
GO:0006486	16515	215	3	1	3808	1	3	false	0.05646008403354539	0.3858105742292268	0.0	protein glycosylation
GO:0005975	16515	557	3	1	8996	1	2	false	0.06191640729234877	0.39510766682311826	0.0	carbohydrate metabolic process
GO:0005783	16515	543	3	1	8452	1	3	false	0.0642451490769298	0.39510766682311826	0.0	endoplasmic reticulum
GO:0009101	16515	278	3	1	4021	1	4	false	0.06913703058934022	0.4049454648804213	0.0	glycoprotein biosynthetic process
GO:0016757	16515	214	3	1	2841	1	1	false	0.0753255895812002	0.42113852356761927	0.0	transferase activity, transferring glycosyl groups
GO:0035268	16515	23	3	1	218	1	2	false	0.1055045871559577	0.5642201834862085	1.4135454017110187E-31	protein mannosylation
GO:0001669	16515	90	3	1	775	1	1	false	0.11612903225807016	0.5643263351448699	2.9570710619275328E-120	acrosomal vesicle
GO:0016529	16515	65	3	1	551	1	2	false	0.11796733212343044	0.5643263351448699	2.8113737907170164E-86	sarcoplasmic reticulum
GO:1901135	16515	1073	3	1	8995	1	1	false	0.11928849360785868	0.5643263351448699	0.0	carbohydrate derivative metabolic process
GO:1901137	16515	671	3	1	4911	1	2	false	0.13663205049914887	0.6224348967183447	0.0	carbohydrate derivative biosynthetic process
GO:0097502	16515	33	3	1	224	1	1	false	0.14732142857142266	0.6322553009209778	2.8684099246915795E-40	mannosylation
GO:0000030	16515	24	3	1	161	1	2	false	0.14906832298136877	0.6322553009209778	4.097430725905858E-29	mannosyltransferase activity
GO:0042175	16515	976	3	1	6329	1	2	false	0.1542107757936786	0.6322641807540823	0.0	nuclear outer membrane-endoplasmic reticulum membrane network
GO:0005215	16515	1093	3	1	11969	2	1	false	0.1743062123947276	0.67172330097086	0.0	transporter activity
GO:0035269	16515	18	3	1	103	1	2	false	0.17475728155339446	0.67172330097086	1.8213000235557105E-20	protein O-linked mannosylation
GO:1901566	16515	1676	3	1	7864	1	2	false	0.21312309257414314	0.7454720345353307	0.0	organonitrogen compound biosynthetic process
GO:0031328	16515	1186	3	1	5530	1	4	false	0.21446654611146163	0.7454720345353307	0.0	positive regulation of cellular biosynthetic process
GO:0009891	16515	1233	3	1	5739	1	3	false	0.21484579195059936	0.7454720345353307	0.0	positive regulation of biosynthetic process
GO:0097708	16515	2016	3	1	9006	1	2	false	0.22385076615705263	0.7454720345353307	0.0	intracellular vesicle
GO:0030141	16515	775	3	1	3456	1	2	false	0.2242476851854247	0.7454720345353307	0.0	secretory granule
GO:0010557	16515	1109	3	1	4648	1	4	false	0.23859724612644276	0.7471053464101409	0.0	positive regulation of macromolecule biosynthetic process
GO:0022804	16515	247	3	1	969	1	1	false	0.2549019607842175	0.7471053464101409	4.405229710593728E-238	active transmembrane transporter activity
GO:0051247	16515	1579	3	1	5964	1	4	false	0.26475519785380186	0.7471053464101409	0.0	positive regulation of protein metabolic process
GO:0032270	16515	1481	3	1	5504	1	4	false	0.2690770348842491	0.7471053464101409	0.0	positive regulation of cellular protein metabolic process
GO:0031325	16515	2641	3	1	9799	1	4	false	0.26951729768258487	0.7471053464101409	0.0	positive regulation of cellular metabolic process
GO:0031982	16515	2029	3	1	7507	1	1	false	0.270281071001217	0.7471053464101409	0.0	vesicle
GO:0009893	16515	2828	3	1	10458	1	3	false	0.2704149933068421	0.7471053464101409	0.0	positive regulation of metabolic process
GO:0031401	16515	1143	3	1	3972	1	3	false	0.2877643504531045	0.7471053464101409	0.0	positive regulation of protein modification process
GO:0004169	16515	9	3	1	31	1	2	false	0.2903225806451607	0.7471053464101409	4.960299006824101E-8	dolichyl-phosphate-mannose-protein mannosyltransferase activity
GO:0051173	16515	2492	3	1	8444	1	3	false	0.29512079583070805	0.7471053464101409	0.0	positive regulation of nitrogen compound metabolic process
GO:0055085	16515	1399	3	1	4702	1	1	false	0.29753296469712665	0.7471053464101409	0.0	transmembrane transport
GO:0006811	16515	1419	3	1	4702	1	1	false	0.30178647384175245	0.7471053464101409	0.0	ion transport
GO:0005789	16515	960	3	1	3161	1	2	false	0.3037013603293256	0.7471053464101409	0.0	endoplasmic reticulum membrane
GO:0012505	16515	3456	3	1	10934	1	3	false	0.31607828791008497	0.7623064590772637	0.0	endomembrane system
GO:0010604	16515	2560	3	1	7739	1	3	false	0.33079209200210213	0.7700199982590976	0.0	positive regulation of macromolecule metabolic process
GO:0031410	16515	2016	3	1	6076	1	2	false	0.33179723502221276	0.7700199982590976	0.0	cytoplasmic vesicle
GO:0031090	16515	3159	3	1	9284	1	2	false	0.3402628177536116	0.7750430848832265	0.0	organelle membrane
GO:0048522	16515	4621	3	1	12886	1	3	false	0.3586062393309947	0.799610545239562	0.0	positive regulation of cellular process
GO:0051246	16515	2575	3	1	6895	1	4	false	0.373459028281628	0.799610545239562	0.0	regulation of protein metabolic process
GO:0032268	16515	2427	3	1	6488	1	3	false	0.37407521578362996	0.799610545239562	0.0	regulation of cellular protein metabolic process
GO:0015297	16515	54	3	1	140	1	1	false	0.38571428571427224	0.799610545239562	4.154410259420833E-40	antiporter activity
GO:0031399	16515	1687	3	1	4320	1	2	false	0.39050925925843455	0.799610545239562	0.0	regulation of protein modification process
GO:0031323	16515	4758	3	1	11275	1	3	false	0.4219955654100258	0.799610545239562	0.0	regulation of cellular metabolic process
GO:0019222	16515	5105	3	1	11880	1	2	false	0.42971380471658216	0.799610545239562	0.0	regulation of metabolic process
GO:0009889	16515	2875	3	1	6647	1	2	false	0.4325259515560682	0.799610545239562	0.0	regulation of biosynthetic process
GO:0009059	16515	3643	3	1	8388	1	2	false	0.43431092036376584	0.799610545239562	0.0	macromolecule biosynthetic process
GO:0005773	16515	3678	3	1	8452	1	2	false	0.4351632749624206	0.799610545239562	0.0	vacuole
GO:0031326	16515	2783	3	1	6367	1	3	false	0.4370975341588632	0.799610545239562	0.0	regulation of cellular biosynthetic process
GO:0034645	16515	3359	3	1	7536	1	3	false	0.4457271762219222	0.799610545239562	0.0	cellular macromolecule biosynthetic process
GO:0016740	16515	2841	3	1	6357	1	1	false	0.4469089193007851	0.799610545239562	0.0	transferase activity
GO:0006493	16515	98	3	1	215	1	1	false	0.45581395348836395	0.799610545239562	8.067134999861254E-64	protein O-linked glycosylation
GO:0099503	16515	920	3	1	2016	1	1	false	0.45634920634892834	0.799610545239562	0.0	secretory vesicle
GO:0071705	16515	2183	3	1	4702	1	1	false	0.4642705231834458	0.799610545239562	0.0	nitrogen compound transport
GO:0010556	16515	2677	3	1	5514	1	3	false	0.48549147624212136	0.799610545239562	0.0	regulation of macromolecule biosynthetic process
GO:0009058	16515	4757	3	1	9406	1	1	false	0.5057410163721884	0.799610545239562	0.0	biosynthetic process
GO:0016043	16515	6509	3	1	12854	1	2	false	0.5063793371695241	0.799610545239562	0.0	cellular component organization
GO:0051171	16515	4412	3	1	8635	1	2	false	0.5109438332384818	0.799610545239562	0.0	regulation of nitrogen compound metabolic process
GO:0071944	16515	5612	3	1	10934	1	1	false	0.5132613865040625	0.799610545239562	0.0	cell periphery
GO:0080090	16515	4581	3	1	8908	1	2	false	0.5142568477784497	0.799610545239562	0.0	regulation of primary metabolic process
GO:0044249	16515	4600	3	1	8896	1	2	false	0.5170863309352786	0.799610545239562	0.0	cellular biosynthetic process
GO:1901576	16515	4681	3	1	9027	1	2	false	0.518555444775452	0.799610545239562	0.0	organic substance biosynthetic process
GO:0043412	16515	3949	3	1	7606	1	1	false	0.5191953720732142	0.799610545239562	0.0	macromolecule modification
GO:0005737	16515	6076	3	1	11683	1	2	false	0.5200718993428045	0.799610545239562	0.0	cytoplasm
GO:0071702	16515	2495	3	1	4702	1	1	false	0.5306252658462377	0.805764292581324	0.0	organic substance transport
GO:0015291	16515	140	3	1	247	1	1	false	0.5668016194331824	0.8479480127306405	7.884775568303248E-73	secondary active transmembrane transporter activity
GO:0016020	16515	6329	3	1	10934	1	1	false	0.5788366563045235	0.8479480127306405	0.0	membrane
GO:0060255	16515	4602	3	1	7947	1	2	false	0.5790864477184862	0.8479480127306405	0.0	regulation of macromolecule metabolic process
GO:0019538	16515	5250	3	1	8935	1	3	false	0.5875769445978096	0.8502584021827126	0.0	protein metabolic process
GO:0048518	16515	5275	3	1	13878	2	2	false	0.6157384858932995	0.8714256906628446	0.0	positive regulation of biological process
GO:0034220	16515	1054	3	1	1710	1	2	false	0.6163742690054267	0.8714256906628446	0.0	ion transmembrane transport
GO:2000112	16515	2359	3	1	3737	1	3	false	0.6312550173929603	0.8735488126658706	0.0	regulation of cellular macromolecule biosynthetic process
GO:0050794	16515	8239	3	1	12995	1	2	false	0.6340130819556123	0.8735488126658706	0.0	regulation of cellular process
GO:0022857	16515	969	3	1	1516	1	2	false	0.6391820580481979	0.8735488126658706	0.0	transmembrane transporter activity
GO:0051179	16515	5875	3	1	13878	2	1	false	0.6674714852900016	0.8780753637751038	0.0	localization
GO:0044267	16515	4687	3	1	7022	1	2	false	0.6674736542281041	0.8780753637751038	0.0	cellular protein metabolic process
GO:0003674	16515	11969	3	2	14589	2	1	false	0.6730667995212539	0.8780753637751038	0.0	molecular_function
GO:0044237	16515	8863	3	1	13059	1	2	false	0.678689026725022	0.8780753637751038	0.0	cellular metabolic process
GO:0098655	16515	854	3	1	1249	1	2	false	0.6837469975980393	0.8780753637751038	0.0	cation transmembrane transport
GO:1901564	16515	6170	3	1	9003	1	2	false	0.6853271131903249	0.8780753637751038	0.0	organonitrogen compound metabolic process
GO:0036211	16515	3764	3	1	5415	1	2	false	0.6951061865182656	0.8814233086778007	0.0	protein modification process
GO:0044260	16515	6589	3	1	9167	1	2	false	0.7187738627761757	0.8994144460005525	0.0	cellular macromolecule metabolic process
GO:0016758	16515	156	3	1	214	1	1	false	0.728971962616855	0.8994144460005525	8.138786832039993E-54	transferase activity, transferring hexosyl groups
GO:0071840	16515	6683	3	1	13878	2	1	false	0.7312312569110183	0.8994144460005525	0.0	cellular component organization or biogenesis
GO:0006812	16515	1064	3	1	1419	1	1	false	0.7498238195913542	0.9131517802944216	0.0	cation transport
GO:0003824	16515	6357	3	1	11969	2	1	false	0.7801742904959434	0.9407984091274612	0.0	catalytic activity
GO:0006464	16515	3764	3	1	4687	1	2	false	0.8030723277178098	0.946472902446984	0.0	cellular protein modification process
GO:0043227	16515	7507	3	1	9283	1	1	false	0.808682537973074	0.946472902446984	0.0	membrane-bounded organelle
GO:0043231	16515	7335	3	1	9029	1	2	false	0.812382323626683	0.946472902446984	0.0	intracellular membrane-bounded organelle
GO:0051234	16515	4792	3	1	5875	1	1	false	0.8156595744665065	0.946472902446984	0.0	establishment of localization
GO:0043229	16515	9004	3	1	10673	1	2	false	0.8436240981907518	0.9513064519049292	0.0	intracellular organelle
GO:0043170	16515	7606	3	1	8995	1	1	false	0.8455808782695051	0.9513064519049292	0.0	macromolecule metabolic process
GO:0043226	16515	9283	3	1	10934	1	1	false	0.849003109566795	0.9513064519049292	0.0	organelle
GO:0005886	16515	5537	3	1	6400	1	2	false	0.8651562500031486	0.9513064519049292	0.0	plasma membrane
GO:0050789	16515	8917	3	1	13878	2	2	false	0.8722301361263364	0.9513064519049292	0.0	regulation of biological process
GO:0006807	16515	8339	3	1	9406	1	1	false	0.8865617690907434	0.9513064519049292	0.0	nitrogen compound metabolic process
GO:0005622	16515	10525	3	1	11845	1	1	false	0.8885605740914505	0.9513064519049292	0.0	intracellular
GO:0042886	16515	1950	3	1	2183	1	1	false	0.8932661475035535	0.9513064519049292	3.676E-321	amide transport
GO:0008152	16515	9406	3	1	13878	2	1	false	0.8961792902955413	0.9513064519049292	0.0	metabolic process
GO:0065007	16515	9584	3	1	13878	2	1	false	0.9042804921127321	0.9513064519049292	0.0	biological regulation
GO:0008150	16515	13878	3	2	14589	2	1	false	0.904901259129079	0.9513064519049292	0.0	biological_process
GO:0110165	16515	10934	3	1	11845	1	1	false	0.9230899113551975	0.9569111080612088	0.0	cellular anatomical entity
GO:0044238	16515	8708	3	1	9406	1	1	false	0.9257920476364541	0.9569111080612088	0.0	primary metabolic process
GO:0071704	16515	8995	3	1	9406	1	1	false	0.9563044864969051	0.9802120986593278	0.0	organic substance metabolic process
GO:0005575	16515	11845	3	1	14589	2	1	false	0.9646337806792729	0.9805781406905005	0.0	cellular_component
GO:0006810	16515	4702	3	1	4792	1	1	false	0.9812186978288634	0.9892614740405754	1.9528703698435357E-193	transport
GO:0009987	16515	12841	3	1	13878	2	1	false	0.9944215179471909	0.9944215179471909	0.0	cellular process
GO:0000000	16515	14589	3	2	0	0	0	true	1.0	1.0	1.0	Gene Ontology
GO:0030198	16515	323	3	1	323	1	1	true	1.0	1.0	1.0	extracellular matrix organization
