## Supplementary File S4 for "PIGNON: A protein-protein interaction-guided functional enrichment analysis for quantitative proteomics": table-mcl2_cluster1054-Parent-Child-Union-Benjamini-Hochberg.txt

ID	Pop.total	Pop.term	Study.total	Study.term	Pop.family	Study.family	nparents	is.trivial	p	p.adjusted	p.min	name
GO:0031248	16515	92	3	3	10525	3	2	false	6.464414783437516E-7	1.189452320152503E-4	1.6732529528090657E-228	protein acetyltransferase complex
GO:0043543	16515	217	3	3	3764	3	1	false	1.8912516530476665E-4	0.01739951520803853	0.0	protein acylation
GO:0070775	16515	7	3	3	84	3	1	false	3.6732295033793563E-4	0.019333484523137826	2.2078146245082712E-10	H3 histone acetyltransferase complex
GO:0000123	16515	84	3	3	1109	3	2	false	4.2029314180734405E-4	0.019333484523137826	1.402479859552204E-128	histone acetyltransferase complex
GO:0005654	16515	1101	3	3	10934	3	2	false	0.0010184967696034999	0.02808891037912365	0.0	nucleoplasm
GO:0042393	16515	193	3	2	5904	2	1	false	0.0010632598279215729	0.02808891037912365	0.0	histone binding
GO:0016569	16515	437	3	3	4154	3	2	false	0.001157101389334844	0.02808891037912365	0.0	covalent chromatin modification
GO:0006325	16515	713	3	3	6509	3	2	false	0.0013094728598921892	0.02808891037912365	0.0	chromatin organization
GO:0016570	16515	421	3	3	3779	3	2	false	0.0013739140946310482	0.02808891037912365	0.0	histone modification
GO:1902493	16515	92	3	3	726	3	1	false	0.0019772361205355137	0.03638114461785345	3.1992174935935995E-119	acetyltransferase complex
GO:0051276	16515	1114	3	3	4814	3	1	false	0.012366237301814183	0.20685342395761908	0.0	chromosome organization
GO:1902494	16515	1314	3	3	4639	3	1	false	0.022688287334427102	0.34788707246121553	0.0	catalytic complex
GO:0018193	16515	1150	3	3	3764	3	1	false	0.028468011514536234	0.3909098352451025	0.0	peptidyl-amino acid modification
GO:0018205	16515	357	3	3	1150	3	1	false	0.029743139638214317	0.3909098352451025	1.6538706783194315E-308	peptidyl-lysine modification
GO:0016573	16515	143	3	3	423	3	2	false	0.03809856168828585	0.42370803321195327	7.291053741646192E-117	histone acetylation
GO:0043966	16515	50	3	3	143	3	1	false	0.04107370004882702	0.42370803321195327	9.127867925817915E-40	histone H3 acetylation
GO:0045926	16515	212	3	1	4932	1	3	false	0.04298459042969734	0.42370803321195327	0.0	negative regulation of growth
GO:0031497	16515	117	3	1	2720	1	3	false	0.043014705882424516	0.42370803321195327	7.137265633691082E-209	chromatin assembly
GO:0140030	16515	138	3	1	5904	2	1	false	0.04620549148905245	0.42370803321195327	1.3261405411386446E-283	modification-dependent protein binding
GO:0031974	16515	3948	3	3	10934	3	1	false	0.04705256579170139	0.42370803321195327	0.0	membrane-enclosed lumen
GO:0044815	16515	76	3	1	4639	3	1	false	0.04835798205136423	0.42370803321195327	7.860388547133172E-168	DNA packaging complex
GO:0000786	16515	68	3	1	1304	1	3	false	0.0521472392637946	0.4361405465699185	2.1266954952251026E-115	nucleosome
GO:0018394	16515	152	3	3	387	3	2	false	0.059862216748574615	0.460366380900159	6.011990745058808E-112	peptidyl-lysine acetylation
GO:0032991	16515	4639	3	3	11845	3	1	false	0.060047788813064225	0.460366380900159	0.0	protein-containing complex
GO:0040008	16515	601	3	1	8954	1	2	false	0.0671208398476564	0.49400938127875116	0.0	regulation of growth
GO:0006260	16515	248	3	1	3359	1	2	false	0.07383149746939568	0.49990518828473296	0.0	DNA replication
GO:0043233	16515	3948	3	3	9283	3	2	false	0.07689120448644716	0.49990518828473296	0.0	organelle lumen
GO:2001235	16515	168	3	1	2052	1	4	false	0.08187134502928221	0.49990518828473296	1.0229395041130796E-251	positive regulation of apoptotic signaling pathway
GO:1990823	16515	92	3	1	1093	1	1	false	0.08417200365966794	0.49990518828473296	1.7924287100089552E-136	response to leukemia inhibitory factor
GO:0070013	16515	3948	3	3	9004	3	2	false	0.08426352174063091	0.49990518828473296	0.0	intracellular organelle lumen
GO:1990830	16515	92	3	1	1013	1	2	false	0.09081934846992942	0.49990518828473296	2.691146047007333E-133	cellular response to leukemia inhibitory factor
GO:0071897	16515	390	3	1	4242	1	3	false	0.09193776520493134	0.49990518828473296	0.0	DNA biosynthetic process
GO:0008301	16515	177	3	1	1911	1	1	false	0.09262166405014824	0.49990518828473296	2.602554677446262E-255	DNA binding, bending
GO:1901796	16515	176	3	1	1839	1	2	false	0.09570418705816526	0.49990518828473296	3.0792798565028942E-251	regulation of signal transduction by p53 class mediator
GO:0005634	16515	3375	3	3	7335	3	1	false	0.09736715665860142	0.49990518828473296	0.0	nucleus
GO:0016746	16515	296	3	1	2841	1	1	false	0.10418866596279353	0.49990518828473296	0.0	transferase activity, transferring acyl groups
GO:0072331	16515	260	3	1	2462	1	1	false	0.10560519902525044	0.49990518828473296	0.0	signal transduction by p53 class mediator
GO:0032993	16515	170	3	1	4639	3	1	false	0.10597994974631555	0.49990518828473296	8.5142828E-316	protein-DNA complex
GO:0071840	16515	6683	3	3	13878	3	1	false	0.11164329395775294	0.49990518828473296	0.0	cellular component organization or biogenesis
GO:2001233	16515	382	3	1	3402	1	3	false	0.11228689006471024	0.49990518828473296	0.0	regulation of apoptotic signaling pathway
GO:0097190	16515	569	3	1	5063	1	2	false	0.11238396207741876	0.49990518828473296	0.0	apoptotic signaling pathway
GO:0003682	16515	542	3	1	9221	2	1	false	0.11410879297803687	0.49990518828473296	0.0	chromatin binding
GO:0010942	16515	661	3	1	5164	1	3	false	0.12800154918662304	0.5428680083208315	0.0	positive regulation of cell death
GO:0016043	16515	6509	3	3	12854	3	2	false	0.12981626285932926	0.5428680083208315	0.0	cellular component organization
GO:0008285	16515	631	3	1	4571	1	3	false	0.1380441916424808	0.5596206708942111	0.0	negative regulation of cell population proliferation
GO:0043412	16515	3949	3	3	7606	3	1	false	0.13990516772355277	0.5596206708942111	0.0	macromolecule modification
GO:0042127	16515	1354	3	1	8277	1	2	false	0.16358584027908812	0.6229576795033773	0.0	regulation of cell population proliferation
GO:0002576	16515	123	3	1	744	1	1	false	0.16532258064517066	0.6229576795033773	3.3346792289972616E-144	platelet degranulation
GO:1990234	16515	726	3	3	1314	3	1	false	0.1683523826052228	0.6229576795033773	0.0	transferase complex
GO:0010941	16515	1424	3	1	8412	1	2	false	0.16928197812591775	0.6229576795033773	0.0	regulation of cell death
GO:0071824	16515	302	3	1	1711	1	1	false	0.17650496785509426	0.6266812838658372	0.0	protein-DNA complex subunit organization
GO:0040007	16515	873	3	1	13878	3	1	false	0.177105580222954	0.6266812838658372	0.0	growth
GO:0140029	16515	848	3	1	12841	3	2	false	0.18533363143137765	0.6434224185542168	0.0	exocytic process
GO:0019538	16515	5250	3	3	8935	3	3	false	0.20281116678186983	0.680989873363232	0.0	protein metabolic process
GO:0008134	16515	635	3	1	5904	2	1	false	0.20355675562487915	0.680989873363232	0.0	transcription factor binding
GO:0031981	16515	2789	3	3	4497	3	2	false	0.23845111975751407	0.783482250631832	0.0	nuclear lumen
GO:0023056	16515	1745	3	1	6990	1	3	false	0.2496423462091536	0.8058630123242854	0.0	positive regulation of signaling
GO:0065004	16515	263	3	1	1030	1	2	false	0.25533980582518234	0.8100435219281648	2.5660262261842738E-253	protein-DNA complex assembly
GO:0010647	16515	1736	3	1	6661	1	3	false	0.26062152829911533	0.8127857831701224	0.0	positive regulation of cell communication
GO:0140352	16515	1405	3	1	13247	3	2	false	0.285650260667462	0.8580907321517695	0.0	export from cell
GO:0044267	16515	4687	3	3	7022	3	2	false	0.29731027780032593	0.8580907321517695	0.0	cellular protein metabolic process
GO:0000785	16515	1237	3	1	10934	3	2	false	0.30247500419441686	0.8580907321517695	0.0	chromatin
GO:0008283	16515	1612	3	1	13878	3	1	false	0.309575980064994	0.8580907321517695	0.0	cell population proliferation
GO:0008152	16515	9406	3	3	13878	3	1	false	0.311307534642788	0.8580907321517695	0.0	metabolic process
GO:0044237	16515	8863	3	3	13059	3	2	false	0.31258291817970607	0.8580907321517695	0.0	cellular metabolic process
GO:0046903	16515	1477	3	1	4702	1	1	false	0.3141216503625501	0.8580907321517695	0.0	secretion
GO:0009967	16515	1541	3	1	4877	1	5	false	0.31597293418101735	0.8580907321517695	0.0	positive regulation of signal transduction
GO:1901564	16515	6170	3	3	9003	3	2	false	0.3218305584758921	0.8580907321517695	0.0	organonitrogen compound metabolic process
GO:0043068	16515	611	3	1	1849	1	3	false	0.3304488912922564	0.8580907321517695	0.0	positive regulation of programmed cell death
GO:0006887	16515	848	3	1	2563	1	3	false	0.3308622707766385	0.8580907321517695	0.0	exocytosis
GO:0006334	16515	102	3	1	308	1	3	false	0.3311688311688106	0.8580907321517695	2.380704548457453E-84	nucleosome assembly
GO:0036211	16515	3764	3	3	5415	3	2	false	0.3357746343202576	0.8580907321517695	0.0	protein modification process
GO:0006259	16515	942	3	1	7103	3	2	false	0.3474705309132695	0.8758161327128985	0.0	DNA metabolic process
GO:0043065	16515	606	3	1	1697	1	3	false	0.3571007660579898	0.875879634061324	0.0	positive regulation of apoptotic process
GO:0005694	16515	1624	3	1	4526	1	1	false	0.3588157313308635	0.875879634061324	0.0	chromosome
GO:0023051	16515	3308	3	1	9004	1	2	false	0.3673922701004737	0.875879634061324	0.0	regulation of signaling
GO:0034097	16515	1093	3	1	2958	1	1	false	0.36950642325946553	0.875879634061324	0.0	response to cytokine
GO:0044260	16515	6589	3	3	9167	3	2	false	0.37129680139556126	0.875879634061324	0.0	cellular macromolecule metabolic process
GO:0008219	16515	1921	3	1	12841	3	1	false	0.3850305726343325	0.8967800679078124	0.0	cell death
GO:0010646	16515	3269	3	1	8383	1	2	false	0.3899558630587546	0.8968984850351356	0.0	regulation of cell communication
GO:0006996	16515	4814	3	3	6509	3	1	false	0.404487349789986	0.8983980689044296	0.0	organelle organization
GO:0071345	16515	1013	3	1	2479	1	2	false	0.4086325131104273	0.8983980689044296	0.0	cellular response to cytokine stimulus
GO:0005515	16515	5904	3	2	9221	2	1	false	0.40993045912445397	0.8983980689044296	0.0	protein binding
GO:0006906	16515	890	3	1	2170	1	3	false	0.4101382488476744	0.8983980689044296	0.0	vesicle fusion
GO:0034728	16515	141	3	1	848	3	2	false	0.42088661053090803	0.911095721619848	5.422682570250847E-165	nucleosome organization
GO:0048584	16515	2094	3	1	8465	2	3	false	0.43357238244826934	0.9174578181207741	0.0	positive regulation of response to stimulus
GO:0051716	16515	5952	3	2	13037	3	2	false	0.4349792601163406	0.9174578181207741	0.0	cellular response to stimulus
GO:0140034	16515	61	3	1	138	1	1	false	0.4420289855072384	0.9174578181207741	1.0652549799670674E-40	methylation-dependent protein binding
GO:0016740	16515	2841	3	1	6357	1	1	false	0.4469089193007851	0.9174578181207741	0.0	transferase activity
GO:0016192	16515	2128	3	1	4702	1	1	false	0.45257337303454787	0.9174578181207741	0.0	vesicle-mediated transport
GO:0048284	16515	909	3	1	4814	3	1	false	0.4663188884350383	0.9174578181207741	0.0	organelle fusion
GO:0006333	16515	141	3	1	713	3	1	false	0.48421599689201456	0.9174578181207741	2.7778609116804827E-153	chromatin assembly or disassembly
GO:0061025	16515	959	3	1	1951	1	1	false	0.49154279856490213	0.9174578181207741	0.0	membrane fusion
GO:0065003	16515	1426	3	1	2900	1	2	false	0.49172413793162234	0.9174578181207741	0.0	protein-containing complex assembly
GO:0016410	16515	91	3	1	178	1	1	false	0.5112359550562042	0.9174578181207741	4.570375630728127E-53	N-acyltransferase activity
GO:0006464	16515	3764	3	3	4687	3	2	false	0.5178402352245929	0.9174578181207741	0.0	cellular protein modification process
GO:0035556	16515	2462	3	1	11378	3	2	false	0.5188496941832824	0.9174578181207741	0.0	intracellular signal transduction
GO:1902531	16515	1775	3	1	3387	1	2	false	0.5240625922641011	0.9174578181207741	0.0	regulation of intracellular signal transduction
GO:0043227	16515	7507	3	3	9283	3	1	false	0.5288116146810081	0.9174578181207741	0.0	membrane-bounded organelle
GO:0035064	16515	61	3	1	193	2	2	false	0.533354922279762	0.9174578181207741	8.284405122205538E-52	methylated histone binding
GO:0005575	16515	11845	3	3	14589	3	1	false	0.5351899274240102	0.9174578181207741	0.0	cellular_component
GO:0043231	16515	7335	3	3	9029	3	2	false	0.5361027844626287	0.9174578181207741	0.0	intracellular membrane-bounded organelle
GO:0018130	16515	3081	3	1	5741	1	2	false	0.5366660860487552	0.9174578181207741	0.0	heterocycle biosynthetic process
GO:0050896	16515	7281	3	2	13878	3	1	false	0.5369377066449057	0.9174578181207741	0.0	response to stimulus
GO:0019438	16515	3096	3	1	5759	1	2	false	0.5375933321753205	0.9174578181207741	0.0	aromatic compound biosynthetic process
GO:0009966	16515	2880	3	1	5336	1	4	false	0.539730134934311	0.9174578181207741	0.0	regulation of signal transduction
GO:0006475	16515	150	3	3	184	3	1	false	0.5397578188027052	0.9174578181207741	7.569509084601446E-38	internal protein amino acid acetylation
GO:0071103	16515	256	3	1	1114	3	1	false	0.5434832339991388	0.9174578181207741	5.729062119245936E-260	DNA conformation change
GO:0016407	16515	97	3	1	178	1	1	false	0.5449438202247482	0.9174578181207741	8.943535539092454E-53	acetyltransferase activity
GO:1901362	16515	3230	3	1	5889	1	2	false	0.5484802173548106	0.9174578181207741	0.0	organic cyclic compound biosynthetic process
GO:1901363	16515	3236	3	1	9221	2	1	false	0.5787433240352801	0.9275153815321177	0.0	heterocyclic compound binding
GO:0097159	16515	3307	3	1	9221	2	1	false	0.5886795937170134	0.9275153815321177	0.0	organic cyclic compound binding
GO:0005488	16515	9221	3	2	11969	2	1	false	0.5935119881858022	0.9275153815321177	0.0	binding
GO:0043933	16515	1711	3	1	6509	3	1	false	0.5995332032288585	0.9275153815321177	0.0	protein-containing complex subunit organization
GO:0043229	16515	9004	3	3	10673	3	2	false	0.600377349441901	0.9275153815321177	0.0	intracellular organelle
GO:0006323	16515	161	3	1	268	1	2	false	0.6007462686566627	0.9275153815321177	1.0149877492403627E-77	DNA packaging
GO:0016747	16515	178	3	1	296	1	1	false	0.6013513513512682	0.9275153815321177	7.57658746519481E-86	transferase activity, transferring acyl groups other than amino-acyl groups
GO:0043170	16515	7606	3	3	8995	3	1	false	0.6045594349971944	0.9275153815321177	0.0	macromolecule metabolic process
GO:0006473	16515	184	3	3	217	3	1	false	0.608118696340698	0.9275153815321177	8.898764927794515E-40	protein acetylation
GO:0034654	16515	3033	3	1	4963	1	5	false	0.6111223050563478	0.9275153815321177	0.0	nucleobase-containing compound biosynthetic process
GO:0043226	16515	9283	3	3	10934	3	1	false	0.6119369062555766	0.9275153815321177	0.0	organelle
GO:0048583	16515	3777	3	1	9953	2	2	false	0.6149830247115128	0.9275153815321177	0.0	regulation of response to stimulus
GO:0044271	16515	3707	3	1	5830	1	2	false	0.6358490566033003	0.950431102077832	0.0	cellular nitrogen compound biosynthetic process
GO:0061024	16515	1951	3	1	6509	3	1	false	0.6566836850507172	0.950431102077832	0.0	membrane organization
GO:0016050	16515	1460	3	1	4814	3	1	false	0.6618938617436159	0.950431102077832	0.0	vesicle organization
GO:0043067	16515	1303	3	1	1919	1	2	false	0.6789994788957627	0.950431102077832	0.0	regulation of programmed cell death
GO:0048523	16515	4164	3	1	12864	3	3	false	0.6906991022846116	0.950431102077832	0.0	negative regulation of cellular process
GO:0034622	16515	991	3	1	1426	1	1	false	0.6949509116407051	0.950431102077832	0.0	cellular protein-containing complex assembly
GO:0006807	16515	8339	3	3	9406	3	1	false	0.6968018120303053	0.950431102077832	0.0	nitrogen compound metabolic process
GO:0005622	16515	10525	3	3	11845	3	1	false	0.7015317340347604	0.950431102077832	0.0	intracellular
GO:0070887	16515	2939	3	1	6418	2	2	false	0.7061996868390105	0.950431102077832	0.0	cellular response to chemical stimulus
GO:0048519	16515	4686	3	1	13878	3	2	false	0.7094629446470648	0.950431102077832	0.0	negative regulation of biological process
GO:0071310	16515	2428	3	1	3396	1	2	false	0.7149587750292418	0.950431102077832	0.0	cellular response to organic substance
GO:0048522	16515	4621	3	1	12886	3	3	false	0.7361739634427935	0.950431102077832	0.0	positive regulation of cellular process
GO:0007165	16515	4610	3	1	12851	3	5	false	0.736323000312838	0.950431102077832	0.0	signal transduction
GO:0003676	16515	2455	3	1	3307	1	2	false	0.7423646809805463	0.950431102077832	0.0	nucleic acid binding
GO:0023052	16515	5095	3	1	13878	3	1	false	0.746549279549942	0.950431102077832	0.0	signaling
GO:0042981	16515	1289	3	1	1705	1	2	false	0.7560117302046409	0.950431102077832	0.0	regulation of apoptotic process
GO:0008080	16515	81	3	1	107	1	2	false	0.7570093457944038	0.950431102077832	1.9061499493850374E-25	N-acetyltransferase activity
GO:0000790	16515	1077	3	1	1422	1	2	false	0.7573839662451605	0.950431102077832	0.0	nuclear chromatin
GO:0048518	16515	5275	3	1	13878	3	2	false	0.76181656941211	0.950431102077832	0.0	positive regulation of biological process
GO:0004402	16515	55	3	1	144	3	2	false	0.766973636691928	0.950431102077832	3.7762263329318237E-41	histone acetyltransferase activity
GO:0010033	16515	2958	3	1	3829	1	1	false	0.7725254635656792	0.950431102077832	0.0	response to organic substance
GO:0042221	16515	3829	3	1	7281	2	1	false	0.7752532936077461	0.950431102077832	0.0	response to chemical
GO:0003677	16515	1911	3	1	2455	1	1	false	0.778411405295452	0.950431102077832	0.0	DNA binding
GO:0003824	16515	6357	3	1	11969	2	1	false	0.7801742904959434	0.950431102077832	0.0	catalytic activity
GO:0007154	16515	5113	3	1	12841	3	1	false	0.7820596415246779	0.950431102077832	0.0	cell communication
GO:0022607	16515	2668	3	1	6683	3	2	false	0.7832232637594164	0.950431102077832	0.0	cellular component assembly
GO:0018393	16515	145	3	3	157	3	2	false	0.7865214711321294	0.950431102077832	3.2865397917230286E-18	internal peptidyl-lysine acetylation
GO:0110165	16515	10934	3	3	11845	3	1	false	0.786543683336195	0.950431102077832	0.0	cellular anatomical entity
GO:0009987	16515	12841	3	3	13878	3	1	false	0.7921516040267216	0.950431102077832	0.0	cellular process
GO:0044238	16515	8708	3	3	9406	3	1	false	0.7934676642863485	0.950431102077832	0.0	primary metabolic process
GO:0034212	16515	65	3	1	81	1	1	false	0.8024691358024842	0.950431102077832	2.9767139749970356E-17	peptide N-acetyltransferase activity
GO:0051179	16515	5875	3	1	13878	3	1	false	0.808261700330652	0.950431102077832	0.0	localization
GO:0000228	16515	1287	3	1	3007	3	2	false	0.8129918205191335	0.950431102077832	0.0	nuclear chromosome
GO:0051234	16515	4792	3	1	5875	1	1	false	0.8156595744665065	0.950431102077832	0.0	establishment of localization
GO:0044085	16515	2890	3	1	6683	3	1	false	0.817238147445301	0.950431102077832	0.0	cellular component biogenesis
GO:0009059	16515	3643	3	1	8388	3	2	false	0.819026869518809	0.950431102077832	0.0	macromolecule biosynthetic process
GO:0034645	16515	3359	3	1	7536	3	3	false	0.829771731072282	0.950431102077832	0.0	cellular macromolecule biosynthetic process
GO:0090304	16515	3833	3	1	8019	3	2	false	0.8578037271187622	0.950431102077832	0.0	nucleic acid metabolic process
GO:0008150	16515	13878	3	3	14589	3	1	false	0.8607945342954457	0.950431102077832	0.0	biological_process
GO:0061733	16515	56	3	1	65	1	1	false	0.8615384615384415	0.950431102077832	3.128250459474007E-11	peptide-lysine-N-acetyltransferase activity
GO:0043228	16515	4536	3	1	9283	3	1	false	0.8663224445147041	0.950431102077832	0.0	non-membrane-bounded organelle
GO:0006139	16515	4384	3	1	8848	3	5	false	0.8716214215197442	0.950431102077832	0.0	nucleobase-containing compound metabolic process
GO:0071704	16515	8995	3	3	9406	3	1	false	0.874545178066278	0.950431102077832	0.0	organic substance metabolic process
GO:0043232	16515	4526	3	1	9010	3	2	false	0.8767813519064571	0.950431102077832	0.0	intracellular non-membrane-bounded organelle
GO:0045055	16515	744	3	1	848	1	1	false	0.877358490565866	0.950431102077832	2.0969965795055626E-136	regulated exocytosis
GO:0009058	16515	4757	3	1	9406	3	1	false	0.879295921929117	0.950431102077832	0.0	biosynthetic process
GO:0046483	16515	4528	3	1	8863	3	1	false	0.8830308143602525	0.950431102077832	0.0	heterocycle metabolic process
GO:0006725	16515	4570	3	1	8863	3	1	false	0.8863985473680458	0.950431102077832	0.0	cellular aromatic compound metabolic process
GO:0044249	16515	4600	3	1	8896	3	2	false	0.8874224924639371	0.950431102077832	0.0	cellular biosynthetic process
GO:1901576	16515	4681	3	1	9027	3	2	false	0.8884464649857995	0.950431102077832	0.0	organic substance biosynthetic process
GO:1901360	16515	4777	3	1	8995	3	1	false	0.8969252869804196	0.9510289751368193	0.0	organic cyclic compound metabolic process
GO:0032940	16515	1368	3	1	1513	1	2	false	0.9041639127564974	0.9510289751368193	8.433213512315943E-207	secretion by cell
GO:0034641	16515	5039	3	1	9147	3	2	false	0.909451659158212	0.9510289751368193	0.0	cellular nitrogen compound metabolic process
GO:0090174	16515	890	3	1	977	1	2	false	0.9109518935511326	0.9510289751368193	8.266259420119767E-127	organelle membrane fusion
GO:0003674	16515	11969	3	2	14589	3	1	false	0.9148485249957446	0.9510289751368193	0.0	molecular_function
GO:0006915	16515	1695	3	1	1819	1	1	false	0.9318306761956433	0.9632406989887549	6.637702222380925E-196	apoptotic process
GO:0012501	16515	1819	3	1	1921	1	1	false	0.9469026548681181	0.9648248779087604	1.7730777300949983E-172	programmed cell death
GO:0050794	16515	8239	3	1	12995	3	2	false	0.9509969671442356	0.9648248779087604	0.0	regulation of cellular process
GO:0099500	16515	848	3	1	890	1	2	false	0.9528089887645222	0.9648248779087604	5.0133519213091185E-73	vesicle fusion to plasma membrane
GO:0050789	16515	8917	3	1	13878	3	2	false	0.9543376509749695	0.9648248779087604	0.0	regulation of biological process
GO:0065007	16515	9584	3	1	13878	3	1	false	0.970392899401802	0.9756955928411561	0.0	biological regulation
GO:0006810	16515	4702	3	1	4792	1	1	false	0.9812186978288634	0.9812186978288634	1.9528703698435357E-193	transport
GO:0000000	16515	14589	3	3	0	0	0	true	1.0	1.0	1.0	Gene Ontology
GO:0070776	16515	7	3	3	7	3	1	true	1.0	1.0	1.0	MOZ/MORF histone acetyltransferase complex
