## Supplementary File S4 for "PIGNON: A protein-protein interaction-guided functional enrichment analysis for quantitative proteomics": table-mcl2_cluster1056-Parent-Child-Union-Benjamini-Hochberg.txt

ID	Pop.total	Pop.term	Study.total	Study.term	Pop.family	Study.family	nparents	is.trivial	p	p.adjusted	p.min	name
GO:0009820	16515	6	3	1	6170	1	1	false	9.724473257667136E-4	0.09881093935784793	1.3082105506211114E-20	alkaloid metabolic process
GO:0033076	16515	3	3	1	5298	2	5	false	0.0011322890304491977	0.09881093935784793	4.0370241465521076E-11	isoquinoline alkaloid metabolic process
GO:0042435	16515	3	3	1	4334	2	6	false	0.0013840828975749243	0.09881093935784793	7.375393673125088E-11	indole-containing compound biosynthetic process
GO:1901160	16515	10	3	1	6170	1	1	false	0.0016207455429445238	0.09881093935784793	4.571729048421181E-32	primary amino compound metabolic process
GO:1901162	16515	3	3	1	1682	1	2	false	0.0017835909631380492	0.09881093935784793	1.2631306217503707E-9	primary amino compound biosynthetic process
GO:0097164	16515	19	3	1	8339	2	1	false	0.004551982608122731	0.19599026549149381	3.915988234018783E-58	ammonium ion metabolic process
GO:0042430	16515	21	3	1	8470	2	5	false	0.004952822593647858	0.19599026549149381	1.7122557131577534E-63	indole-containing compound metabolic process
GO:0006584	16515	49	3	1	6170	1	2	false	0.007941653160428075	0.2749797406798221	1.3903558402991967E-123	catecholamine metabolic process
GO:0006984	16515	43	3	1	4610	1	1	false	0.009327548806941607	0.27667450058736015	2.124899883054195E-105	ER-nucleus signaling pathway
GO:0042423	16515	17	3	1	1702	1	3	false	0.009988249118677262	0.27667450058736015	4.5663740888452817E-41	catecholamine biosynthetic process
GO:0010259	16515	33	3	1	4421	2	2	false	0.014874708430878038	0.37457220321392876	4.880946522501786E-84	multicellular organism aging
GO:0098700	16515	6	3	1	290	1	2	false	0.02068965517241193	0.38640133598610843	1.275120941080785E-12	neurotransmitter loading into synaptic vesicle
GO:0046189	16515	40	3	1	3298	2	4	false	0.02411365754520442	0.38640133598610843	1.9263944940235314E-93	phenol-containing compound biosynthetic process
GO:0042427	16515	3	3	1	121	1	5	false	0.02479338842975232	0.38640133598610843	3.4724633655116144E-6	serotonin biosynthetic process
GO:0035497	16515	14	3	1	562	1	1	false	0.024911032028466753	0.38640133598610843	3.273343372112469E-28	cAMP response element binding
GO:0030968	16515	123	3	1	4700	1	3	false	0.026170212766037943	0.38640133598610843	1.305602730864387E-246	endoplasmic reticulum unfolded protein response
GO:0042133	16515	124	3	1	8960	2	2	false	0.027488568957006475	0.38640133598610843	2.9041413301723312E-283	neurotransmitter metabolic process
GO:0070279	16515	49	3	1	3407	2	4	false	0.02856162427494417	0.38640133598610843	7.054933443772838E-111	vitamin B6 binding
GO:0015837	16515	73	3	1	2500	1	2	false	0.029199999999971187	0.38640133598610843	1.1526745824254898E-142	amine transport
GO:0017085	16515	14	3	1	467	1	1	false	0.02997858672376283	0.38640133598610843	4.522998481407574E-27	response to insecticide
GO:0030170	16515	49	3	1	1496	1	3	false	0.0327540106951951	0.38640133598610843	3.6108078678678933E-93	pyridoxal phosphate binding
GO:0006457	16515	213	3	1	12841	2	1	false	0.032901111873548654	0.38640133598610843	0.0	protein folding
GO:1990440	16515	10	3	1	298	1	2	false	0.03355704697986899	0.38640133598610843	7.654026483638956E-19	positive regulation of transcription from RNA polymerase II promoter in response to endoplasmic reticulum stress
GO:0042136	16515	82	3	1	4625	2	2	false	0.035148882446484515	0.38640133598610843	2.8285191778691673E-178	neurotransmitter biosynthetic process
GO:0043620	16515	115	3	1	3229	1	2	false	0.0356147414059735	0.38640133598610843	6.539726263725748E-215	regulation of DNA-templated transcription in response to stress
GO:0048511	16515	254	3	1	13878	2	1	false	0.03627101686194971	0.38640133598610843	0.0	rhythmic process
GO:0018958	16515	93	3	1	4892	2	3	false	0.03766366812860985	0.38640133598610843	2.1047988470354226E-199	phenol-containing compound metabolic process
GO:0008144	16515	217	3	1	9221	2	1	false	0.0465151576817439	0.4427834415019597	0.0	drug binding
GO:0042428	16515	10	3	1	207	1	5	false	0.04830917874396129	0.4427834415019597	3.1329229307064863E-17	serotonin metabolic process
GO:0036003	16515	28	3	1	567	1	2	false	0.04938271604937845	0.4427834415019597	4.765873688611132E-48	positive regulation of transcription from RNA polymerase II promoter in response to stress
GO:0006836	16515	233	3	1	4702	1	1	false	0.04955338153993051	0.4427834415019597	0.0	neurotransmitter transport
GO:0015842	16515	4	3	1	75	1	2	false	0.05333333333333315	0.46166666666666506	8.227405487679473E-7	aminergic neurotransmitter loading into synaptic vesicle
GO:0071312	16515	34	3	1	607	1	2	false	0.05601317957167388	0.47017123458647464	1.7812562313084058E-56	cellular response to alkaloid
GO:0042417	16515	35	3	1	592	1	2	false	0.05912162162163273	0.4816673290938902	2.6804235961005334E-57	dopamine metabolic process
GO:0006520	16515	297	3	1	8872	2	3	false	0.06583520694713779	0.5091911764705843	0.0	cellular amino acid metabolic process
GO:0036500	16515	9	3	1	136	1	2	false	0.06617647058823478	0.5091911764705843	2.9877596485410297E-14	ATF6-mediated unfolded protein response
GO:0099003	16515	202	3	1	2914	1	2	false	0.06932052161985083	0.5189671483432076	5.975956E-318	vesicle-mediated transport in synapse
GO:0048880	16515	327	3	1	4127	1	1	false	0.07923431063717043	0.5489444160141013	0.0	sensory system development
GO:0035966	16515	197	3	1	4840	2	2	false	0.07975633583132692	0.5489444160141013	0.0	response to topologically incorrect protein
GO:1901617	16515	206	3	1	4820	2	2	false	0.08365908114383812	0.5489444160141013	0.0	organic hydroxy compound biosynthetic process
GO:0001505	16515	304	3	1	3583	1	1	false	0.08484510187000181	0.5489444160141013	0.0	regulation of neurotransmitter levels
GO:0043618	16515	110	3	1	1296	1	2	false	0.08487654320987786	0.5489444160141013	7.628028143518703E-163	regulation of transcription from RNA polymerase II promoter in response to stress
GO:0035967	16515	158	3	1	3628	2	3	false	0.08521519815381355	0.5489444160141013	2.224284622106452E-281	cellular response to topologically incorrect protein
GO:0098793	16515	525	3	1	10934	2	2	false	0.0937294354757623	0.5646600430277153	0.0	presynapse
GO:0044297	16515	538	3	1	10934	2	1	false	0.09599184791387681	0.5646600430277153	0.0	cell body
GO:0031300	16515	343	3	1	3573	1	2	false	0.09599776098505103	0.5646600430277153	0.0	intrinsic component of organelle membrane
GO:0048037	16515	463	3	1	9221	2	1	false	0.09790692799977299	0.5646600430277153	0.0	cofactor binding
GO:1901615	16515	460	3	1	8995	2	1	false	0.09966918838948899	0.5646600430277153	0.0	organic hydroxy compound metabolic process
GO:0012505	16515	3456	3	2	10934	2	3	false	0.09988571158252003	0.5646600430277153	0.0	endomembrane system
GO:0007568	16515	289	3	1	5265	2	1	false	0.10677843301998544	0.5897664835162402	0.0	aging
GO:0043279	16515	102	3	1	931	1	1	false	0.1095596133189811	0.5897664835162402	4.41898365008591E-139	response to alkaloid
GO:0019842	16515	124	3	1	1120	1	1	false	0.11071428571424002	0.5897664835162402	1.4028846427522195E-168	vitamin binding
GO:1901363	16515	3236	3	2	9221	2	1	false	0.12313282823111685	0.6249323610848121	0.0	heterocyclic compound binding
GO:0017144	16515	582	3	1	8863	2	1	false	0.1270273724357088	0.6249323610848121	0.0	drug metabolic process
GO:0005635	16515	446	3	1	6747	2	3	false	0.12784639139300533	0.6249323610848121	0.0	nuclear envelope
GO:0010942	16515	661	3	1	5164	1	3	false	0.12800154918662304	0.6249323610848121	0.0	positive regulation of cell death
GO:0097159	16515	3307	3	2	9221	2	1	false	0.12859618982611656	0.6249323610848121	0.0	organic cyclic compound binding
GO:0031227	16515	151	3	1	1135	1	2	false	0.13303964757712708	0.6353790065321414	1.4798430530110403E-192	intrinsic component of endoplasmic reticulum membrane
GO:0044389	16515	301	3	1	2163	1	1	false	0.13915857605189538	0.6485343116763913	0.0	ubiquitin-like protein ligase binding
GO:0036477	16515	797	3	1	10934	2	1	false	0.1404767462114927	0.6485343116763913	0.0	somatodendritic compartment
GO:0032502	16515	5265	3	2	13878	2	1	false	0.1439102689013286	0.6518356614075477	0.0	developmental process
GO:0034976	16515	281	3	1	1926	1	1	false	0.1458982346832778	0.6518356614075477	0.0	response to endoplasmic reticulum stress
GO:0007423	16515	491	3	1	3125	1	1	false	0.15712000000003365	0.6890294484096667	0.0	sensory organ development
GO:0031224	16515	908	3	1	10934	2	2	false	0.15919813970476054	0.6890294484096667	0.0	intrinsic component of membrane
GO:0010628	16515	801	3	1	4743	1	3	false	0.168880455407603	0.7104713324375639	0.0	positive regulation of gene expression
GO:0010941	16515	1424	3	1	8412	1	2	false	0.16928197812591775	0.7104713324375639	0.0	regulation of cell death
GO:0031406	16515	249	3	1	1448	1	2	false	0.17196132596671887	0.7109445864594198	8.343069137015109E-288	carboxylic acid binding
GO:0032501	16515	6028	3	2	13878	2	1	false	0.18864789504873716	0.7300376528571819	0.0	multicellular organismal process
GO:0005773	16515	3678	3	2	8452	2	2	false	0.1893379910104127	0.7300376528571819	0.0	vacuole
GO:0070382	16515	199	3	1	1051	1	2	false	0.18934348239774246	0.7300376528571819	1.0115031066301945E-220	exocytic vesicle
GO:0030133	16515	367	3	1	3629	2	2	false	0.19205739748626868	0.7300376528571819	0.0	transport vesicle
GO:0005794	16515	859	3	1	8452	2	3	false	0.19294708736104646	0.7300376528571819	0.0	Golgi apparatus
GO:0031975	16515	1126	3	1	10934	2	1	false	0.19536630574851327	0.7300376528571819	0.0	envelope
GO:0045935	16515	1094	3	1	5450	1	4	false	0.2007339449542124	0.7300376528571819	0.0	positive regulation of nucleobase-containing compound metabolic process
GO:0051254	16515	913	3	1	4433	1	4	false	0.20595533498718693	0.7300376528571819	0.0	positive regulation of RNA metabolic process
GO:0019904	16515	644	3	1	5904	2	1	false	0.20627550549578264	0.7300376528571819	0.0	protein domain specific binding
GO:0006082	16515	1019	3	1	9265	2	3	false	0.20788174802971307	0.7300376528571819	0.0	organic acid metabolic process
GO:0051716	16515	5952	3	2	13037	2	2	false	0.20841590353394612	0.7300376528571819	0.0	cellular response to stimulus
GO:0070887	16515	2939	3	2	6418	2	2	false	0.20966195229719212	0.7300376528571819	0.0	cellular response to chemical stimulus
GO:0035690	16515	361	3	1	3222	2	2	false	0.21156185037213215	0.7300376528571819	0.0	cellular response to drug
GO:0000785	16515	1237	3	1	10934	2	2	false	0.21347671437339977	0.7300376528571819	0.0	chromatin
GO:0036094	16515	1120	3	1	9221	2	1	false	0.2281823462022756	0.7402556571381803	0.0	small molecule binding
GO:0009636	16515	467	3	1	3829	2	1	false	0.22908068627582145	0.7402556571381803	0.0	response to toxic substance
GO:0045893	16515	564	3	1	2440	1	4	false	0.23114754098389434	0.7402556571381803	0.0	positive regulation of transcription, DNA-templated
GO:0043177	16515	259	3	1	1120	1	1	false	0.2312499999998759	0.7402556571381803	3.2132812755151765E-262	organic acid binding
GO:0031967	16515	1126	3	1	9029	2	3	false	0.23387822912926962	0.7402556571381803	0.0	organelle envelope
GO:0009713	16515	17	3	1	72	1	2	false	0.23611111111111072	0.7402556571381803	7.374852615070816E-17	catechol-containing compound biosynthetic process
GO:0010557	16515	1109	3	1	4648	1	4	false	0.23859724612644276	0.7402556571381803	0.0	positive regulation of macromolecule biosynthetic process
GO:0140110	16515	1582	3	1	11969	2	1	false	0.24688898024482392	0.7402556571381803	0.0	transcription regulator activity
GO:0042416	16515	10	3	1	40	1	2	false	0.2500000000000017	0.7402556571381803	1.1797175484382164E-9	dopamine biosynthetic process
GO:0046983	16515	799	3	1	5904	2	1	false	0.2523690356331033	0.7402556571381803	0.0	protein dimerization activity
GO:0009058	16515	4757	3	2	9406	2	1	false	0.2557473975415584	0.7402556571381803	0.0	biosynthetic process
GO:0046483	16515	4528	3	2	8863	2	1	false	0.2609783119283883	0.7402556571381803	0.0	heterocycle metabolic process
GO:0071944	16515	5612	3	2	10934	2	1	false	0.26341440040921293	0.7402556571381803	0.0	cell periphery
GO:0006725	16515	4570	3	2	8863	2	1	false	0.2658427758868606	0.7402556571381803	0.0	cellular aromatic compound metabolic process
GO:0044249	16515	4600	3	2	8896	2	2	false	0.26735020078451593	0.7402556571381803	0.0	cellular biosynthetic process
GO:1901576	16515	4681	3	2	9027	2	2	false	0.2688720896889488	0.7402556571381803	0.0	organic substance biosynthetic process
GO:0003712	16515	574	3	1	2130	1	2	false	0.2694835680752466	0.7402556571381803	0.0	transcription coregulator activity
GO:0005737	16515	6076	3	2	11683	2	2	false	0.27045341452748134	0.7402556571381803	0.0	cytoplasm
GO:0050896	16515	7281	3	2	13878	2	1	false	0.2752326419439924	0.7402556571381803	0.0	response to stimulus
GO:0042221	16515	3829	3	2	7281	2	1	false	0.2765253082305677	0.7402556571381803	0.0	response to chemical
GO:0008219	16515	1921	3	1	12841	2	1	false	0.2768279466967817	0.7402556571381803	0.0	cell death
GO:1901360	16515	4777	3	2	8995	2	1	false	0.28201064930711245	0.7402556571381803	0.0	organic cyclic compound metabolic process
GO:0000981	16515	603	3	1	2123	1	4	false	0.28403203014610584	0.7402556571381803	0.0	DNA-binding transcription factor activity, RNA polymerase II-specific
GO:0042175	16515	976	3	1	6329	2	2	false	0.28466119975481663	0.7402556571381803	0.0	nuclear outer membrane-endoplasmic reticulum membrane network
GO:0046684	16515	4	3	1	14	1	1	false	0.2857142857142856	0.7402556571381803	9.990009990009992E-4	response to pyrethroid
GO:0018130	16515	3081	3	2	5741	2	2	false	0.2879671681239359	0.7402556571381803	0.0	heterocycle biosynthetic process
GO:0019438	16515	3096	3	2	5759	2	2	false	0.2889634183881696	0.7402556571381803	0.0	aromatic compound biosynthetic process
GO:1902680	16515	819	3	1	2724	1	5	false	0.30066079295172277	0.7402556571381803	0.0	positive regulation of RNA biosynthetic process
GO:1901362	16515	3230	3	2	5889	2	2	false	0.3007884887628265	0.7402556571381803	0.0	organic cyclic compound biosynthetic process
GO:0001216	16515	400	3	1	1325	1	2	false	0.3018867924526494	0.7402556571381803	0.0	DNA-binding transcription activator activity
GO:0034641	16515	5039	3	2	9147	2	2	false	0.30345384546731813	0.7402556571381803	0.0	cellular nitrogen compound metabolic process
GO:0005789	16515	960	3	1	3161	1	2	false	0.3037013603293256	0.7402556571381803	0.0	endoplasmic reticulum membrane
GO:0030054	16515	1821	3	1	10934	2	1	false	0.30536499724871	0.7402556571381803	0.0	cell junction
GO:0003713	16515	323	3	1	1051	1	2	false	0.3073263558515911	0.7402556571381803	9.412113580110557E-281	transcription coactivator activity
GO:0042995	16515	1906	3	1	10934	2	1	false	0.3182634551571402	0.7571802571807885	0.0	cell projection
GO:0045944	16515	497	3	1	1554	1	3	false	0.31981981982004426	0.7571802571807885	0.0	positive regulation of transcription by RNA polymerase II
GO:0043068	16515	611	3	1	1849	1	3	false	0.3304488912922564	0.7635784123715191	0.0	positive regulation of programmed cell death
GO:0000139	16515	665	3	1	2012	1	2	false	0.33051689860820016	0.7635784123715191	0.0	Golgi membrane
GO:0010604	16515	2560	3	1	7739	1	3	false	0.33079209200210213	0.7635784123715191	0.0	positive regulation of macromolecule metabolic process
GO:0016020	16515	6329	3	2	10934	2	1	false	0.3350295766107691	0.7669685348858102	0.0	membrane
GO:0099504	16515	182	3	1	538	1	2	false	0.33828996282535356	0.7672776410076473	8.472670473820942E-149	synaptic vesicle cycle
GO:0008021	16515	185	3	1	537	1	2	false	0.34450651769079177	0.7672776410076473	1.7979885186985085E-149	synaptic vesicle
GO:1903508	16515	819	3	1	2359	1	3	false	0.34718100890243003	0.7672776410076473	0.0	positive regulation of nucleic acid-templated transcription
GO:0044281	16515	1811	3	1	9406	2	1	false	0.34801951495834704	0.7672776410076473	0.0	small molecule metabolic process
GO:0046982	16515	280	3	1	799	1	1	false	0.3504380475594878	0.7672776410076473	5.893370673055447E-224	protein heterodimerization activity
GO:1901699	16515	613	3	1	3146	2	2	false	0.3517843336027841	0.7672776410076473	0.0	cellular response to nitrogen compound
GO:0043065	16515	606	3	1	1697	1	3	false	0.3571007660579898	0.770480291307358	0.0	positive regulation of apoptotic process
GO:0005694	16515	1624	3	1	4526	1	1	false	0.3588157313308635	0.770480291307358	0.0	chromosome
GO:0009719	16515	1513	3	1	7281	2	1	false	0.3724435569900354	0.7928450932030581	0.0	response to endogenous stimulus
GO:0071417	16515	559	3	1	2670	2	4	false	0.37495562169530905	0.7928450932030581	0.0	cellular response to organonitrogen compound
GO:1901566	16515	1676	3	1	7864	2	2	false	0.38084606050601877	0.792886180489171	0.0	organonitrogen compound biosynthetic process
GO:0031328	16515	1186	3	1	5530	2	4	false	0.3829676631862758	0.792886180489171	0.0	positive regulation of cellular biosynthetic process
GO:0009891	16515	1233	3	1	5739	2	3	false	0.3835622678178662	0.792886180489171	0.0	positive regulation of biosynthetic process
GO:0070848	16515	649	3	1	2958	2	1	false	0.39072937024077137	0.7979357081481409	0.0	response to growth factor
GO:0035326	16515	590	3	1	1506	1	1	false	0.391766268260459	0.7979357081481409	0.0	cis-regulatory region binding
GO:0097708	16515	2016	3	1	9006	2	2	false	0.39761166070901616	0.8039301461050911	0.0	intracellular vesicle
GO:0044271	16515	3707	3	2	5830	2	2	false	0.4042642998397553	0.8047686684276176	0.0	cellular nitrogen compound biosynthetic process
GO:0031301	16515	317	3	1	775	1	2	false	0.409032258064578	0.8047686684276176	6.900865278479719E-227	integral component of organelle membrane
GO:0005515	16515	5904	3	2	9221	2	1	false	0.40993045912445397	0.8047686684276176	0.0	protein binding
GO:0042493	16515	892	3	1	3829	2	1	false	0.411694779404208	0.8047686684276176	0.0	response to drug
GO:0000987	16515	585	3	1	1418	1	2	false	0.41255289139610724	0.8047686684276176	0.0	cis-regulatory region sequence-specific DNA binding
GO:0019219	16515	2640	3	1	6350	1	4	false	0.4157480314960086	0.8053301029677928	0.0	regulation of nucleobase-containing compound metabolic process
GO:0000228	16515	1287	3	1	3007	1	2	false	0.4280013302296901	0.8061843234389203	0.0	nuclear chromosome
GO:0003008	16515	1482	3	1	6028	2	1	false	0.4312925940771749	0.8061843234389203	0.0	system process
GO:0071363	16515	620	3	1	2444	2	2	false	0.4430876688989907	0.8061843234389203	0.0	cellular response to growth factor stimulus
GO:0030176	16515	144	3	1	324	1	2	false	0.4444444444443977	0.8061843234389203	4.871268737106598E-96	integral component of endoplasmic reticulum membrane
GO:0051252	16515	2375	3	1	5290	1	3	false	0.44896030245695573	0.8061843234389203	0.0	regulation of RNA metabolic process
GO:0016192	16515	2128	3	1	4702	1	1	false	0.45257337303454787	0.8061843234389203	0.0	vesicle-mediated transport
GO:0099503	16515	920	3	1	2016	1	1	false	0.45634920634892834	0.8061843234389203	0.0	secretory vesicle
GO:1901698	16515	1008	3	1	3829	2	1	false	0.457256165001812	0.8061843234389203	0.0	response to nitrogen compound
GO:0008152	16515	9406	3	2	13878	2	1	false	0.4593474426524375	0.8061843234389203	0.0	metabolic process
GO:0044237	16515	8863	3	2	13059	2	2	false	0.4606020948724073	0.8061843234389203	0.0	cellular metabolic process
GO:0050953	16515	179	3	1	388	1	1	false	0.4613402061856308	0.8061843234389203	1.247419746333564E-115	sensory perception of light stimulus
GO:0071705	16515	2183	3	1	4702	1	1	false	0.4642705231834458	0.8061843234389203	0.0	nitrogen compound transport
GO:0016597	16515	116	3	1	249	1	1	false	0.46586345381528466	0.8061843234389203	3.9024864869396065E-74	amino acid binding
GO:0031325	16515	2641	3	1	9799	2	4	false	0.46641511527881546	0.8061843234389203	0.0	positive regulation of cellular metabolic process
GO:0031982	16515	2029	3	1	7507	2	1	false	0.4675365608661711	0.8061843234389203	0.0	vesicle
GO:0009893	16515	2828	3	1	10458	2	3	false	0.4677245848649835	0.8061843234389203	0.0	positive regulation of metabolic process
GO:0007600	16515	388	3	1	817	1	1	false	0.4749082007343043	0.8061843234389203	1.1461051024118381E-244	sensory perception
GO:0065007	16515	9584	3	2	13878	2	1	false	0.4768983520948942	0.8061843234389203	0.0	biological regulation
GO:0007275	16515	4343	3	2	6284	2	2	false	0.4776133004376587	0.8061843234389203	0.0	multicellular organism development
GO:0090304	16515	3833	3	1	8019	1	2	false	0.4779897742858977	0.8061843234389203	0.0	nucleic acid metabolic process
GO:0010467	16515	3646	3	1	7606	1	1	false	0.47935840126125334	0.8061843234389203	0.0	gene expression
GO:0010468	16515	2644	3	1	5456	1	2	false	0.48460410557359895	0.8061843234389203	0.0	regulation of gene expression
GO:0010556	16515	2677	3	1	5514	1	3	false	0.48549147624212136	0.8061843234389203	0.0	regulation of macromolecule biosynthetic process
GO:0006351	16515	2161	3	1	4421	1	3	false	0.4888034381364633	0.8061843234389203	0.0	transcription, DNA-templated
GO:0043168	16515	1438	3	1	2941	1	1	false	0.4889493369593451	0.8061843234389203	0.0	anion binding
GO:0033554	16515	1926	3	1	6548	2	2	false	0.5017871806870118	0.8198710300230074	0.0	cellular response to stress
GO:0051173	16515	2492	3	1	8444	2	3	false	0.5031699462235064	0.8198710300230074	0.0	positive regulation of nitrogen compound metabolic process
GO:0032774	16515	2371	3	1	4657	1	3	false	0.5091260468124964	0.8231184202461642	0.0	RNA biosynthetic process
GO:0071310	16515	2428	3	2	3396	2	2	false	0.5111060226799287	0.8231184202461642	0.0	cellular response to organic substance
GO:0009712	16515	49	3	1	93	1	1	false	0.5268817204300944	0.8351318104511809	1.3978361161962094E-27	catechol-containing compound metabolic process
GO:0003700	16515	1187	3	1	2246	1	3	false	0.5284951024046584	0.8351318104511809	0.0	DNA-binding transcription factor activity
GO:0010243	16515	931	3	1	2967	2	2	false	0.5291815272557673	0.8351318104511809	0.0	response to organonitrogen compound
GO:0071702	16515	2495	3	1	4702	1	1	false	0.5306252658462377	0.8351318104511809	0.0	organic substance transport
GO:0043167	16515	2941	3	1	9221	2	1	false	0.5361888512103605	0.8391204055664965	0.0	ion binding
GO:0043005	16515	1047	3	1	1906	1	1	false	0.54931794333664	0.8429370933316765	0.0	neuron projection
GO:0001012	16515	829	3	1	1506	1	1	false	0.5504648074372095	0.8429370933316765	0.0	RNA polymerase II regulatory region DNA binding
GO:0050877	16515	817	3	1	1482	1	1	false	0.5512820512820672	0.8429370933316765	0.0	nervous system process
GO:0031410	16515	2016	3	1	6076	2	2	false	0.5535415599922018	0.8429370933316765	0.0	cytoplasmic vesicle
GO:0043025	16515	472	3	1	843	1	2	false	0.5599051008303412	0.8429370933316765	2.652551411051871E-250	neuronal cell body
GO:0031090	16515	3159	3	1	9284	2	2	false	0.5647710326371135	0.8429370933316765	0.0	organelle membrane
GO:0030424	16515	602	3	1	1047	1	1	false	0.5749761222538338	0.8429370933316765	3.60013370824989E-309	axon
GO:0001228	16515	400	3	1	695	1	3	false	0.575539568345429	0.8429370933316765	5.704947819507745E-205	DNA-binding transcription activator activity, RNA polymerase II-specific
GO:0000977	16515	822	3	1	1421	1	2	false	0.5784658691056865	0.8429370933316765	0.0	RNA polymerase II regulatory region sequence-specific DNA binding
GO:0050662	16515	268	3	1	463	1	1	false	0.5788336933046584	0.8429370933316765	3.618276789168254E-136	coenzyme binding
GO:0060255	16515	4602	3	1	7947	1	2	false	0.5790864477184862	0.8429370933316765	0.0	regulation of macromolecule metabolic process
GO:0006355	16515	1873	3	1	3216	1	4	false	0.5824004975125974	0.8429370933316765	0.0	regulation of transcription, DNA-templated
GO:0048522	16515	4621	3	1	12886	2	3	false	0.5886318945909153	0.8429370933316765	0.0	positive regulation of cellular process
GO:0007165	16515	4610	3	1	12851	2	5	false	0.5887867740014167	0.8429370933316765	0.0	signal transduction
GO:0031974	16515	3948	3	1	10934	2	1	false	0.5917966410028784	0.8429370933316765	0.0	membrane-enclosed lumen
GO:0005488	16515	9221	3	2	11969	2	1	false	0.5935119881858022	0.8429370933316765	0.0	binding
GO:0098588	16515	1881	3	1	3159	1	1	false	0.5954415954409462	0.8429370933316765	0.0	bounding membrane of organelle
GO:0010033	16515	2958	3	2	3829	2	1	false	0.5967496854130652	0.8429370933316765	0.0	response to organic substance
GO:0019899	16515	2163	3	1	5904	2	1	false	0.5985419429819703	0.8429370933316765	0.0	enzyme binding
GO:0023052	16515	5095	3	1	13878	2	1	false	0.599489557351409	0.8429370933316765	0.0	signaling
GO:0065008	16515	3583	3	1	9584	2	1	false	0.6079634271676224	0.8485550278231043	0.0	regulation of biological quality
GO:0098590	16515	2390	3	1	6329	2	2	false	0.6126887369938022	0.8485550278231043	0.0	plasma membrane region
GO:0001067	16515	1507	3	1	2455	1	1	false	0.6138492871691265	0.8485550278231043	0.0	regulatory region nucleic acid binding
GO:0048518	16515	5275	3	1	13878	2	2	false	0.6157384858932995	0.8485550278231043	0.0	positive regulation of biological process
GO:0031981	16515	2789	3	1	4497	1	2	false	0.6201912386041649	0.8504602628383846	0.0	nuclear lumen
GO:0006357	16515	1292	3	1	2065	1	2	false	0.6256658595646695	0.8537410990118889	0.0	regulation of transcription by RNA polymerase II
GO:2000112	16515	2359	3	1	3737	1	3	false	0.6312550173929603	0.854349624854942	0.0	regulation of cellular macromolecule biosynthetic process
GO:0007154	16515	5113	3	1	12841	2	1	false	0.637828596625818	0.854349624854942	0.0	cell communication
GO:0043227	16515	7507	3	2	9283	2	1	false	0.6539507789273495	0.854349624854942	0.0	membrane-bounded organelle
GO:0001654	16515	323	3	1	492	1	2	false	0.6565040650405117	0.854349624854942	9.127290303776097E-137	eye development
GO:0005575	16515	11845	3	2	14589	2	1	false	0.6591923897048987	0.854349624854942	0.0	cellular_component
GO:0043231	16515	7335	3	2	9029	2	2	false	0.6599481570113728	0.854349624854942	0.0	intracellular membrane-bounded organelle
GO:0031323	16515	4758	3	1	11275	2	3	false	0.6659325087964487	0.854349624854942	0.0	regulation of cellular metabolic process
GO:0051179	16515	5875	3	1	13878	2	1	false	0.6674714852900016	0.854349624854942	0.0	localization
GO:2001141	16515	2128	3	1	3182	1	4	false	0.6687617850414639	0.854349624854942	0.0	regulation of RNA biosynthetic process
GO:0043233	16515	3948	3	1	9283	2	2	false	0.6697388258474452	0.854349624854942	0.0	organelle lumen
GO:0000978	16515	562	3	1	838	1	2	false	0.670644391408058	0.854349624854942	7.891714192443514E-230	RNA polymerase II cis-regulatory region sequence-specific DNA binding
GO:0045202	16515	1222	3	1	1821	1	1	false	0.6710598572206609	0.854349624854942	0.0	synapse
GO:0003674	16515	11969	3	2	14589	2	1	false	0.6730667995212539	0.854349624854942	0.0	molecular_function
GO:0019222	16515	5105	3	1	11880	2	2	false	0.6747942851431983	0.854349624854942	0.0	regulation of metabolic process
GO:0009889	16515	2875	3	1	6647	2	2	false	0.6780101359163686	0.854349624854942	0.0	regulation of biosynthetic process
GO:0043067	16515	1303	3	1	1919	1	2	false	0.6789994788957627	0.854349624854942	0.0	regulation of programmed cell death
GO:0009059	16515	3643	3	1	8388	2	2	false	0.6800251587222857	0.854349624854942	0.0	macromolecule biosynthetic process
GO:0031326	16515	2783	3	1	6367	2	3	false	0.6831794635377593	0.854349624854942	0.0	regulation of cellular biosynthetic process
GO:0070013	16515	3948	3	1	9004	2	2	false	0.6847134177537803	0.854349624854942	0.0	intracellular organelle lumen
GO:0034645	16515	3359	3	1	7536	2	3	false	0.6928144244073409	0.860581146012706	0.0	cellular macromolecule biosynthetic process
GO:0006366	16515	1511	3	1	2161	1	1	false	0.6992133271631297	0.8646521947508344	0.0	transcription by RNA polymerase II
GO:0005634	16515	3375	3	1	7335	2	1	false	0.7085663712699258	0.8722917005542792	0.0	nucleus
GO:0043229	16515	9004	3	2	10673	2	2	false	0.711689257491939	0.8722917005542792	0.0	intracellular organelle
GO:0007623	16515	183	3	1	254	1	1	false	0.720472440944831	0.8757021559813688	7.838283481832857E-65	circadian rhythm
GO:0043226	16515	9283	3	2	10934	2	1	false	0.7207945543817764	0.8757021559813688	0.0	organelle
GO:0034620	16515	143	3	1	194	1	2	false	0.7371134020619234	0.888507339481414	4.497954551999792E-48	cellular response to unfolded protein
GO:0043228	16515	4536	3	1	9283	2	1	false	0.7385328993778939	0.888507339481414	0.0	non-membrane-bounded organelle
GO:0006950	16515	3575	3	1	7281	2	1	false	0.7409573841884717	0.888507339481414	0.0	response to stress
GO:0006139	16515	4384	3	1	8848	2	5	false	0.7454870225968521	0.8889633841097858	0.0	nucleobase-containing compound metabolic process
GO:0005886	16515	5537	3	2	6400	2	2	false	0.7484771057987615	0.8889633841097858	0.0	plasma membrane
GO:0043232	16515	4526	3	1	9010	2	2	false	0.7523530606771349	0.8889633841097858	0.0	intracellular non-membrane-bounded organelle
GO:0042981	16515	1289	3	1	1705	1	2	false	0.7560117302046409	0.8889633841097858	0.0	regulation of apoptotic process
GO:0000790	16515	1077	3	1	1422	1	2	false	0.7573839662451605	0.8889633841097858	0.0	nuclear chromatin
GO:0051171	16515	4412	3	1	8635	2	2	false	0.7608530071714643	0.8892670168206567	0.0	regulation of nitrogen compound metabolic process
GO:0080090	16515	4581	3	1	8908	2	2	false	0.7640816350638184	0.889288289549066	0.0	regulation of primary metabolic process
GO:0003677	16515	1911	3	1	2455	1	1	false	0.778411405295452	0.9000009660787591	0.0	DNA binding
GO:0006807	16515	8339	3	2	9406	2	1	false	0.7859810771650153	0.9000009660787591	0.0	nitrogen compound metabolic process
GO:0043565	16515	1505	3	1	1911	1	1	false	0.7875457875451017	0.9000009660787591	0.0	sequence-specific DNA binding
GO:0044212	16515	1506	3	1	1912	1	2	false	0.7876569037650526	0.9000009660787591	0.0	transcription regulatory region DNA binding
GO:0005622	16515	10525	3	2	11845	2	1	false	0.7895315334192725	0.9000009660787591	0.0	intracellular
GO:0120025	16515	1906	3	1	2390	1	2	false	0.797489539750139	0.9034248550267631	0.0	plasma membrane bounded cell projection
GO:0003690	16515	1527	3	1	1911	1	1	false	0.7990580847709637	0.9034248550267631	0.0	double-stranded DNA binding
GO:0051234	16515	4792	3	1	5875	1	1	false	0.8156595744665065	0.9184459436065947	0.0	establishment of localization
GO:0016021	16515	749	3	1	908	1	1	false	0.8248898678410735	0.925078920615293	3.3519406952242996E-182	integral component of membrane
GO:0048856	16515	4812	3	2	5265	2	1	false	0.8353081512711203	0.932310869387312	0.0	anatomical structure development
GO:0071495	16515	1268	3	1	1513	1	1	false	0.8380700594853455	0.932310869387312	3.6313787365830666E-290	cellular response to endogenous stimulus
GO:0034654	16515	3033	3	1	4963	2	5	false	0.8488220327371003	0.9383349322396692	0.0	nucleobase-containing compound biosynthetic process
GO:0110165	16515	10934	3	2	11845	2	1	false	0.8520889902826382	0.9383349322396692	0.0	cellular anatomical entity
GO:0009987	16515	12841	3	2	13878	2	1	false	0.8561333170471993	0.9383349322396692	0.0	cellular process
GO:0044238	16515	8708	3	2	9406	2	1	false	0.8570836107254336	0.9383349322396692	0.0	primary metabolic process
GO:0016070	16515	3298	3	1	3833	1	1	false	0.8604226454472057	0.9383349322396692	0.0	RNA metabolic process
GO:0050794	16515	8239	3	1	12995	2	2	false	0.8660714333304281	0.9407913216961906	0.0	regulation of cellular process
GO:0050789	16515	8917	3	1	13878	2	2	false	0.8722301361263364	0.9437802644804499	0.0	regulation of biological process
GO:0048513	16515	3125	3	1	4812	2	2	false	0.8771396700504295	0.9453995665524084	0.0	animal organ development
GO:1901564	16515	6170	3	1	9003	2	2	false	0.9010049305309522	0.9626365805177634	0.0	organonitrogen compound metabolic process
GO:1903506	16515	2128	3	1	2359	1	2	false	0.9020771513364592	0.9626365805177634	0.0	regulation of nucleic acid-templated transcription
GO:0008150	16515	13878	3	2	14589	2	1	false	0.904901259129079	0.9626365805177634	0.0	biological_process
GO:0006986	16515	179	3	1	197	1	1	false	0.9086294416243469	0.9626365805177634	7.140022202382867E-26	response to unfolded protein
GO:0071704	16515	8995	3	2	9406	2	1	false	0.9145138279251911	0.9626365805177634	0.0	organic substance metabolic process
GO:0000976	16515	1415	3	1	1543	1	2	false	0.9170447180812652	0.9626365805177634	6.742013886341853E-191	transcription regulatory region sequence-specific DNA binding
GO:0019752	16515	923	3	1	1006	1	1	false	0.9174950298205091	0.9626365805177634	7.788489199683524E-124	carboxylic acid metabolic process
GO:0044260	16515	6589	3	1	9167	2	2	false	0.9209339127697014	0.9626365805177634	0.0	cellular macromolecule metabolic process
GO:1990837	16515	1457	3	1	1567	1	2	false	0.9298021697513784	0.9650368835885267	2.7858462114274706E-172	sequence-specific double-stranded DNA binding
GO:0006915	16515	1695	3	1	1819	1	1	false	0.9318306761956433	0.9650368835885267	6.637702222380925E-196	apoptotic process
GO:0003676	16515	2455	3	1	3307	2	2	false	0.9336818945910655	0.9650368835885267	0.0	nucleic acid binding
GO:0031625	16515	285	3	1	301	1	1	false	0.9468438538205918	0.9714519829572916	6.914283224319179E-27	ubiquitin protein ligase binding
GO:0012501	16515	1819	3	1	1921	1	1	false	0.9469026548681181	0.9714519829572916	1.7730777300949983E-172	programmed cell death
GO:0043170	16515	7606	3	1	8995	2	1	false	0.9761692527317063	0.991961968243048	0.0	macromolecule metabolic process
GO:0007601	16515	175	3	1	179	1	1	false	0.9776536312848403	0.991961968243048	2.417977605465387E-8	visual perception
GO:0048731	16515	4127	3	1	4812	2	2	false	0.9797611562455119	0.991961968243048	0.0	system development
GO:0006810	16515	4702	3	1	4792	1	1	false	0.9812186978288634	0.991961968243048	1.9528703698435357E-193	transport
GO:0043436	16515	1006	3	1	1019	1	1	false	0.9872423945044301	0.9944156362186468	5.264971687837605E-30	oxoacid metabolic process
GO:0150063	16515	324	3	1	327	1	1	false	0.9908256880734531	0.9944156362186468	1.7318191461262801E-7	visual system development
GO:0097659	16515	2359	3	1	2371	1	1	false	0.9949388443690911	0.9949388443690911	1.5605119001577283E-32	nucleic acid-templated transcription
GO:0000000	16515	14589	3	2	0	0	0	true	1.0	1.0	1.0	Gene Ontology
