## Supplementary File S4 for "PIGNON: A protein-protein interaction-guided functional enrichment analysis for quantitative proteomics": table-mcl2_cluster1057-Parent-Child-Union-Benjamini-Hochberg.txt

ID	Pop.total	Pop.term	Study.total	Study.term	Pop.family	Study.family	nparents	is.trivial	p	p.adjusted	p.min	name
GO:0072593	16515	242	3	1	8863	1	1	false	0.027304524427386026	0.7407703427440763	0.0	reactive oxygen species metabolic process
GO:0010469	16515	133	3	1	4732	1	3	false	0.028106508875645145	0.7407703427440763	1.602122659205394E-262	regulation of signaling receptor activity
GO:0040011	16515	1650	3	2	13878	3	1	false	0.03902827143005397	0.7407703427440763	0.0	locomotion
GO:0035966	16515	197	3	1	4840	1	2	false	0.04070247933870015	0.7407703427440763	0.0	response to topologically incorrect protein
GO:0035967	16515	158	3	1	3628	1	3	false	0.04355016538037897	0.7407703427440763	2.224284622106452E-281	cellular response to topologically incorrect protein
GO:0046887	16515	103	3	1	1928	1	5	false	0.05342323651455073	0.7407703427440763	6.832121506860093E-174	positive regulation of hormone secretion
GO:0051931	16515	31	3	1	467	1	2	false	0.06638115631690357	0.7407703427440763	4.0585146592113346E-49	regulation of sensory perception
GO:1903532	16515	345	3	1	5196	1	4	false	0.06639722863747362	0.7407703427440763	0.0	positive regulation of secretion by cell
GO:1904951	16515	418	3	1	6251	1	3	false	0.06686930091197653	0.7407703427440763	0.0	positive regulation of establishment of protein localization
GO:0006928	16515	2076	3	2	12841	3	1	false	0.06993865527028383	0.7407703427440763	0.0	movement of cell or subcellular component
GO:0060089	16515	856	3	1	11969	1	1	false	0.07151808839512869	0.7407703427440763	0.0	molecular transducer activity
GO:0051179	16515	5875	3	3	13878	3	1	false	0.0758429210645628	0.7407703427440763	0.0	localization
GO:0048018	16515	384	3	1	4802	1	3	false	0.07996668054979147	0.7407703427440763	0.0	receptor ligand activity
GO:0031644	16515	116	3	1	1121	1	2	false	0.10347903657446389	0.7407703427440763	2.844736000213394E-161	regulation of nervous system process
GO:0009914	16515	269	3	1	4834	2	2	false	0.108209223223696	0.7407703427440763	0.0	hormone transport
GO:0006909	16515	247	3	1	2128	1	1	false	0.1160714285713598	0.7407703427440763	0.0	phagocytosis
GO:0046883	16515	222	3	1	3557	2	5	false	0.12094547009286315	0.7407703427440763	0.0	regulation of hormone secretion
GO:0098772	16515	1567	3	1	11969	1	2	false	0.13092154733085615	0.7407703427440763	0.0	molecular function regulator
GO:0023051	16515	3308	3	2	9004	2	2	false	0.13495126482597214	0.7407703427440763	0.0	regulation of signaling
GO:0065008	16515	3583	3	2	9584	2	1	false	0.13974108034615118	0.7407703427440763	0.0	regulation of biological quality
GO:0044057	16515	491	3	1	3474	1	2	false	0.14133563615453276	0.7407703427440763	0.0	regulation of system process
GO:1903530	16515	650	3	1	8512	2	3	false	0.14690257654328887	0.7407703427440763	0.0	regulation of secretion by cell
GO:0010646	16515	3269	3	2	8383	2	2	false	0.15203719404458943	0.7407703427440763	0.0	regulation of cell communication
GO:0051674	16515	1451	3	2	5875	3	1	false	0.15281673389336817	0.7407703427440763	0.0	localization of cell
GO:0048246	16515	32	3	1	198	1	2	false	0.16161616161615752	0.7407703427440763	1.1956024465927487E-37	macrophage chemotaxis
GO:0051222	16515	380	3	1	2277	1	4	false	0.1668862538427288	0.7407703427440763	0.0	positive regulation of protein transport
GO:0032024	16515	68	3	1	370	1	4	false	0.18378378378380217	0.7407703427440763	4.072547668977285E-76	positive regulation of insulin secretion
GO:0060548	16515	893	3	1	4730	1	3	false	0.1887949260039828	0.7407703427440763	0.0	negative regulation of cell death
GO:0060326	16515	248	3	1	3666	3	3	false	0.1895746922463491	0.7407703427440763	0.0	cell chemotaxis
GO:0055037	16515	166	3	1	865	1	1	false	0.1919075144509359	0.7407703427440763	5.910959331770126E-183	recycling endosome
GO:0051047	16515	367	3	1	1869	1	3	false	0.196361690743813	0.7407703427440763	0.0	positive regulation of secretion
GO:0009306	16515	519	3	1	2617	1	4	false	0.19831868551785156	0.7407703427440763	0.0	protein secretion
GO:0042391	16515	375	3	1	3583	2	1	false	0.19839405418583259	0.7407703427440763	0.0	regulation of membrane potential
GO:0002790	16515	542	3	1	2726	1	2	false	0.19882611885543847	0.7407703427440763	0.0	peptide secretion
GO:0005102	16515	1183	3	1	5904	1	1	false	0.20037262872581973	0.7407703427440763	0.0	signaling receptor binding
GO:0051050	16515	859	3	1	7837	2	3	false	0.20721501902894554	0.7407703427440763	0.0	positive regulation of transport
GO:0071692	16515	525	3	1	2531	1	1	false	0.2074278941129245	0.7407703427440763	0.0	protein localization to extracellular region
GO:0070887	16515	2939	3	2	6418	2	2	false	0.20966195229719212	0.7407703427440763	0.0	cellular response to chemical stimulus
GO:0090277	16515	85	3	1	398	1	4	false	0.21356783919596667	0.7407703427440763	4.6195976664653956E-89	positive regulation of peptide hormone secretion
GO:0097708	16515	2016	3	1	9006	1	2	false	0.22385076615705263	0.7407703427440763	0.0	intracellular vesicle
GO:0019233	16515	87	3	1	388	1	1	false	0.2242268041237308	0.7407703427440763	4.3066592972689575E-89	sensory perception of pain
GO:0010817	16515	444	3	1	3583	2	1	false	0.23251152029579059	0.7407703427440763	0.0	regulation of hormone levels
GO:0050900	16515	399	3	1	3206	2	2	false	0.23345346040913345	0.7407703427440763	0.0	leukocyte migration
GO:0005768	16515	865	3	1	3629	1	2	false	0.23835767429003096	0.7407703427440763	0.0	endosome
GO:1905517	16515	43	3	1	177	1	1	false	0.24293785310735905	0.7407703427440763	3.4372855061413294E-42	macrophage migration
GO:0090087	16515	662	3	1	2719	1	2	false	0.2434718646561063	0.7407703427440763	0.0	regulation of peptide transport
GO:0003008	16515	1482	3	1	6028	1	1	false	0.2458526874591416	0.7407703427440763	0.0	system process
GO:0032880	16515	928	3	1	3765	1	2	false	0.2464807436922732	0.7407703427440763	0.0	regulation of protein localization
GO:0023061	16515	600	3	1	2361	1	2	false	0.2541296060990511	0.7407703427440763	0.0	signal release
GO:0035592	16515	519	3	1	1984	1	2	false	0.26159274193559334	0.7407703427440763	0.0	establishment of protein localization to extracellular region
GO:0030545	16515	411	3	1	1567	1	1	false	0.2622846202935484	0.7407703427440763	0.0	receptor regulator activity
GO:0006801	16515	64	3	1	242	1	1	false	0.2644628099173305	0.7407703427440763	3.334737642325365E-60	superoxide metabolic process
GO:0006935	16515	556	3	1	3829	2	2	false	0.26936242223283285	0.7407703427440763	0.0	chemotaxis
GO:0031982	16515	2029	3	1	7507	1	1	false	0.270281071001217	0.7407703427440763	0.0	vesicle
GO:0042221	16515	3829	3	2	7281	2	1	false	0.2765253082305677	0.7441044657840731	0.0	response to chemical
GO:0140352	16515	1405	3	1	13247	3	2	false	0.285650260667462	0.7503529713772219	0.0	export from cell
GO:0051046	16515	692	3	1	2270	1	2	false	0.30484581497777946	0.7503529713772219	0.0	regulation of secretion
GO:0023052	16515	5095	3	2	13878	3	1	false	0.3053701129467339	0.7503529713772219	0.0	signaling
GO:0010941	16515	1424	3	1	8412	2	2	false	0.3099242873820531	0.7503529713772219	0.0	regulation of cell death
GO:0042330	16515	556	3	1	3248	2	2	false	0.31310485920280084	0.7503529713772219	0.0	taxis
GO:0012505	16515	3456	3	1	10934	1	3	false	0.31607828791008497	0.7503529713772219	0.0	endomembrane system
GO:0070201	16515	688	3	1	2163	1	2	false	0.31807674526151986	0.7503529713772219	0.0	regulation of establishment of protein localization
GO:0050714	16515	237	3	1	742	1	5	false	0.31940700808624983	0.7503529713772219	4.3741097621203014E-201	positive regulation of protein secretion
GO:0051223	16515	642	3	1	1947	1	3	false	0.32973805855150695	0.755476781281346	0.0	regulation of protein transport
GO:0031410	16515	2016	3	1	6076	1	2	false	0.33179723502221276	0.755476781281346	0.0	cytoplasmic vesicle
GO:0007154	16515	5113	3	2	12841	3	1	false	0.34936650683767567	0.7788843008661293	0.0	cell communication
GO:0051930	16515	31	3	1	87	1	2	false	0.35632183908046644	0.7788843008661293	2.773766541035152E-24	regulation of sensory perception of pain
GO:0050796	16515	165	3	1	459	1	3	false	0.35947712418299105	0.7788843008661293	1.6531265287330204E-129	regulation of insulin secretion
GO:0030073	16515	195	3	1	537	1	2	false	0.3631284916200197	0.7788843008661293	4.4039587156872905E-152	insulin secretion
GO:0090276	16515	186	3	1	498	1	3	false	0.3734939759036425	0.7851133413806684	3.29590887897364E-142	regulation of peptide hormone secretion
GO:0008219	16515	1921	3	1	12841	3	1	false	0.3850305726343325	0.7851133413806684	0.0	cell death
GO:0030072	16515	223	3	1	574	1	2	false	0.3885017421602583	0.7851133413806684	8.433317105972581E-166	peptide hormone secretion
GO:0002793	16515	253	3	1	634	1	3	false	0.3990536277603645	0.7851133413806684	1.938952191277264E-184	positive regulation of peptide secretion
GO:0030595	16515	188	3	1	454	1	2	false	0.4140969162996601	0.7851133413806684	4.755152023939475E-133	leukocyte chemotaxis
GO:0043069	16515	808	3	1	1883	1	3	false	0.42910249601722683	0.7851133413806684	0.0	negative regulation of programmed cell death
GO:0046879	16515	261	3	1	608	1	2	false	0.42927631578949466	0.7851133413806684	1.288043533008145E-179	hormone secretion
GO:0051716	16515	5952	3	2	13037	3	2	false	0.4349792601163406	0.7851133413806684	0.0	cellular response to stimulus
GO:0005773	16515	3678	3	1	8452	1	2	false	0.4351632749624206	0.7851133413806684	0.0	vacuole
GO:0023056	16515	1745	3	1	6990	2	3	false	0.43699019366488334	0.7851133413806684	0.0	positive regulation of signaling
GO:0050708	16515	417	3	1	944	1	4	false	0.4417372881354533	0.7851133413806684	1.5851155306691098E-280	regulation of protein secretion
GO:0065009	16515	3314	3	1	13061	2	2	false	0.44309929623488353	0.7851133413806684	0.0	regulation of molecular function
GO:0002791	16515	437	3	1	986	1	3	false	0.44320486815400545	0.7851133413806684	3.509597636446445E-293	regulation of peptide secretion
GO:0097529	16515	177	3	1	399	1	1	false	0.44360902255636075	0.7851133413806684	2.451808183492864E-118	myeloid leukocyte migration
GO:0002376	16515	2527	3	1	13878	3	1	false	0.45285703621140705	0.7851133413806684	0.0	immune system process
GO:0010647	16515	1736	3	1	6661	2	3	false	0.4533484092089798	0.7851133413806684	0.0	positive regulation of cell communication
GO:0048870	16515	1451	3	2	2148	2	3	false	0.45621450918065864	0.7851133413806684	0.0	cell motility
GO:0007600	16515	388	3	1	817	1	1	false	0.4749082007343043	0.799663744774623	1.1461051024118381E-244	sensory perception
GO:0051239	16515	2782	3	1	10089	2	2	false	0.47547574013626226	0.799663744774623	0.0	regulation of multicellular organismal process
GO:0042554	16515	32	3	1	64	1	1	false	0.49999999999999195	0.8251611415741972	5.456656264964792E-19	superoxide anion generation
GO:0033554	16515	1926	3	1	6548	2	2	false	0.5017871806870118	0.8251611415741972	0.0	cellular response to stress
GO:0051049	16515	1594	3	1	5283	2	2	false	0.5124484291356344	0.8256813608978397	0.0	regulation of transport
GO:0071944	16515	5612	3	1	10934	1	1	false	0.5132613865040625	0.8256813608978397	0.0	cell periphery
GO:0005737	16515	6076	3	1	11683	1	2	false	0.5200718993428045	0.827641302179947	0.0	cytoplasm
GO:0046903	16515	1477	3	1	4702	2	1	false	0.5296167200087311	0.8325484039769995	0.0	secretion
GO:0050896	16515	7281	3	2	13878	3	1	false	0.5369377066449057	0.8325484039769995	0.0	response to stimulus
GO:0032879	16515	2429	3	1	10462	3	2	false	0.5473615005749972	0.8325484039769995	0.0	regulation of localization
GO:0007267	16515	1687	3	1	5153	2	2	false	0.5476279119758475	0.8325484039769995	0.0	cell-cell signaling
GO:0050877	16515	817	3	1	1482	1	1	false	0.5512820512820672	0.8325484039769995	0.0	nervous system process
GO:0009605	16515	2447	3	1	7281	2	1	false	0.5592411605685275	0.8360372905468895	0.0	response to external stimulus
GO:0016020	16515	6329	3	1	10934	1	1	false	0.5788366563045235	0.8566782513306949	0.0	membrane
GO:0048583	16515	3777	3	1	9953	2	2	false	0.6149830247115128	0.9011632441317217	0.0	regulation of response to stimulus
GO:0045184	16515	1978	3	1	5129	2	2	false	0.6226205550422915	0.9034102171201878	0.0	establishment of protein localization
GO:0005515	16515	5904	3	1	9221	1	1	false	0.6402776271612878	0.9200105710667048	0.0	protein binding
GO:0043067	16515	1303	3	1	1919	1	2	false	0.6789994788957627	0.9593721069988427	0.0	regulation of programmed cell death
GO:0048523	16515	4164	3	1	12864	3	3	false	0.6906991022846116	0.9593721069988427	0.0	negative regulation of cellular process
GO:0050794	16515	8239	3	2	12995	3	2	false	0.6962203657135632	0.9593721069988427	0.0	regulation of cellular process
GO:0016192	16515	2128	3	1	4702	2	1	false	0.7003767897911768	0.9593721069988427	0.0	vesicle-mediated transport
GO:0050789	16515	8917	3	2	13878	3	2	false	0.708015106412641	0.9593721069988427	0.0	regulation of biological process
GO:0048519	16515	4686	3	1	13878	3	2	false	0.7094629446470648	0.9593721069988427	0.0	negative regulation of biological process
GO:0071705	16515	2183	3	1	4702	2	1	false	0.7130468362829236	0.9593721069988427	0.0	nitrogen compound transport
GO:0048522	16515	4621	3	1	12886	3	3	false	0.7361739634427935	0.9619446742095947	0.0	positive regulation of cellular process
GO:0007165	16515	4610	3	1	12851	3	5	false	0.736323000312838	0.9619446742095947	0.0	signal transduction
GO:0034620	16515	143	3	1	194	1	2	false	0.7371134020619234	0.9619446742095947	4.497954551999792E-48	cellular response to unfolded protein
GO:0006950	16515	3575	3	1	7281	2	1	false	0.7409573841884717	0.9619446742095947	0.0	response to stress
GO:0048518	16515	5275	3	1	13878	3	2	false	0.76181656941211	0.9689127057516925	0.0	positive regulation of biological process
GO:0005488	16515	9221	3	1	11969	1	1	false	0.7704068844477681	0.9689127057516925	0.0	binding
GO:0065007	16515	9584	3	2	13878	3	1	false	0.7720556775335542	0.9689127057516925	0.0	biological regulation
GO:0015833	16515	1929	3	1	2495	1	2	false	0.7731462925850212	0.9689127057516925	0.0	peptide transport
GO:0071702	16515	2495	3	1	4702	2	1	false	0.7797403395991394	0.9689127057516925	0.0	organic substance transport
GO:0009966	16515	2880	3	1	5336	2	4	false	0.7881982157970973	0.9689127057516925	0.0	regulation of signal transduction
GO:0009987	16515	12841	3	3	13878	3	1	false	0.7921516040267216	0.9689127057516925	0.0	cellular process
GO:0043227	16515	7507	3	1	9283	1	1	false	0.808682537973074	0.9723831079620593	0.0	membrane-bounded organelle
GO:0043231	16515	7335	3	1	9029	1	2	false	0.812382323626683	0.9723831079620593	0.0	intracellular membrane-bounded organelle
GO:0032501	16515	6028	3	1	13878	3	1	false	0.8190509873980014	0.9723831079620593	0.0	multicellular organismal process
GO:0016477	16515	1315	3	2	1451	2	1	false	0.8212695168598474	0.9723831079620593	2.5941692467191015E-195	cell migration
GO:0043229	16515	9004	3	1	10673	1	2	false	0.8436240981907518	0.9849471153881998	0.0	intracellular organelle
GO:0043226	16515	9283	3	1	10934	1	1	false	0.849003109566795	0.9849471153881998	0.0	organelle
GO:0033036	16515	2808	3	1	5875	3	1	false	0.8577950901420885	0.9849471153881998	0.0	macromolecule localization
GO:0008150	16515	13878	3	3	14589	3	1	false	0.8607945342954457	0.9849471153881998	0.0	biological_process
GO:0005886	16515	5537	3	1	6400	1	2	false	0.8651562500031486	0.9849471153881998	0.0	plasma membrane
GO:0005622	16515	10525	3	1	11845	1	1	false	0.8885605740914505	0.9868473767840389	0.0	intracellular
GO:0042886	16515	1950	3	1	2183	1	1	false	0.8932661475035535	0.9868473767840389	3.676E-321	amide transport
GO:0008104	16515	2531	3	1	2808	1	1	false	0.9013532763532341	0.9868473767840389	0.0	protein localization
GO:0032940	16515	1368	3	1	1513	1	2	false	0.9041639127564974	0.9868473767840389	8.433213512315943E-207	secretion by cell
GO:0006986	16515	179	3	1	197	1	1	false	0.9086294416243469	0.9868473767840389	7.140022202382867E-26	response to unfolded protein
GO:0051234	16515	4792	3	2	5875	3	1	false	0.9106326026097671	0.9868473767840389	0.0	establishment of localization
GO:0071310	16515	2428	3	1	3396	2	2	false	0.9188115273805226	0.9868473767840389	0.0	cellular response to organic substance
GO:0110165	16515	10934	3	1	11845	1	1	false	0.9230899113551975	0.9868473767840389	0.0	cellular anatomical entity
GO:0030546	16515	387	3	1	411	1	1	false	0.9416058394160196	0.9868473767840389	2.2796487699229027E-39	signaling receptor activator activity
GO:0015031	16515	1899	3	1	2008	1	2	false	0.945717131473267	0.9868473767840389	2.850273740397961E-183	protein transport
GO:0012501	16515	1819	3	1	1921	1	1	false	0.9469026548681181	0.9868473767840389	1.7730777300949983E-172	programmed cell death
GO:0010033	16515	2958	3	1	3829	2	1	false	0.9483012417166023	0.9868473767840389	0.0	response to organic substance
GO:0006810	16515	4702	3	2	4792	2	1	false	0.9627862864732899	0.9868473767840389	1.9528703698435357E-193	transport
GO:0008152	16515	9406	3	1	13878	3	1	false	0.9665553061074156	0.9868473767840389	0.0	metabolic process
GO:0044237	16515	8863	3	1	13059	3	2	false	0.9668437137411192	0.9868473767840389	0.0	cellular metabolic process
GO:0038023	16515	850	3	1	856	1	1	false	0.9929906542054951	0.9942134571920631	1.862586969397614E-15	signaling receptor activity
GO:0005575	16515	11845	3	1	14589	3	1	false	0.9933520138890299	0.9942134571920631	0.0	cellular_component
GO:0003674	16515	11969	3	1	14589	3	1	false	0.9942134571920631	0.9942134571920631	0.0	molecular_function
GO:0000000	16515	14589	3	3	0	0	0	true	1.0	1.0	1.0	Gene Ontology
