## Supplementary File S4 for "PIGNON: A protein-protein interaction-guided functional enrichment analysis for quantitative proteomics": table-mcl2_cluster1058-Parent-Child-Union-Benjamini-Hochberg.txt

ID	Pop.total	Pop.term	Study.total	Study.term	Pop.family	Study.family	nparents	is.trivial	p	p.adjusted	p.min	name
GO:0031429	16515	5	3	2	2055	2	3	false	4.7382473696764185E-6	4.3168526220032255E-4	3.2903114925795978E-15	box H/ACA snoRNP complex
GO:0072589	16515	4	3	2	1355	2	3	false	6.5406857909139784E-6	4.3168526220032255E-4	7.151197854124244E-12	box H/ACA scaRNP complex
GO:0005697	16515	20	3	2	3649	2	2	false	2.854663378094238E-5	0.0012560518863614647	1.4631910777675094E-53	telomerase holoenzyme complex
GO:0009451	16515	137	3	2	6011	2	2	false	5.157488586506923E-4	0.017019712335472847	4.598544785120546E-283	RNA modification
GO:0098687	16515	324	3	2	10934	2	2	false	8.754455003917029E-4	0.022473997028232207	0.0	chromosomal region
GO:0005732	16515	22	3	2	673	2	1	false	0.0010215453194651004	0.022473997028232207	9.663074079184178E-42	small nucleolar ribonucleoprotein complex
GO:0070034	16515	22	3	2	623	2	1	false	0.001192239604032182	0.02248223253317829	5.431817106050236E-41	telomerase RNA binding
GO:0030515	16515	30	3	2	623	2	1	false	0.002245126527073589	0.03365648402253905	7.891524162642219E-52	snoRNA binding
GO:0140097	16515	305	3	2	6357	2	1	false	0.0022947602742640263	0.03365648402253905	0.0	catalytic activity, acting on DNA
GO:1904874	16515	15	3	1	5277	1	3	false	0.002842524161465598	0.0375213189313459	1.9468951900619667E-44	positive regulation of telomerase RNA localization to Cajal body
GO:0016604	16515	754	3	2	10934	2	2	false	0.004749500135624404	0.05699400162749286	0.0	nuclear body
GO:0015030	16515	55	3	2	754	2	1	false	0.005231065129402675	0.05754171642342942	5.308660692131641E-85	Cajal body
GO:0000784	16515	106	3	2	1309	2	2	false	0.006500515135166115	0.06600523060322518	3.645220397481924E-159	nuclear chromosome, telomeric region
GO:1904872	16515	18	3	1	2429	1	2	false	0.0074104569781770005	0.06987002293709743	7.87167965751321E-46	regulation of telomerase RNA localization to Cajal body
GO:0071897	16515	390	3	2	4242	2	3	false	0.008432867405017518	0.07302964937627061	0.0	DNA biosynthetic process
GO:0000154	16515	30	3	2	314	2	2	false	0.008852078712275226	0.07302964937627061	1.3715136414433884E-42	rRNA modification
GO:0001522	16515	14	3	2	137	2	1	false	0.009768140832975171	0.0742955860105477	2.112343026716418E-19	pseudouridine synthesis
GO:0005654	16515	1101	3	2	10934	2	2	false	0.010131216274165595	0.0742955860105477	0.0	nucleoplasm
GO:0031118	16515	5	3	2	39	2	2	false	0.013495276653171398	0.09375665885361181	1.7368438421070131E-6	rRNA pseudouridine synthesis
GO:0016779	16515	197	3	2	1632	2	1	false	0.014506016999057016	0.0957397121937763	2.828839163389177E-260	nucleotidyltransferase activity
GO:0000723	16515	146	3	2	1176	2	3	false	0.015320596323634484	0.09630089117713106	7.440148175182706E-191	telomere maintenance
GO:0034660	16515	430	3	2	3298	2	1	false	0.01696508927292889	0.09664529879005163	0.0	ncRNA metabolic process
GO:0032200	16515	148	3	2	1114	2	1	false	0.01754683106942319	0.09664529879005163	8.129272364710288E-189	telomere organization
GO:0006259	16515	942	3	2	7103	2	2	false	0.017571872507282114	0.09664529879005163	0.0	DNA metabolic process
GO:0022613	16515	404	3	2	2890	2	1	false	0.019500288051121258	0.10296152090992024	0.0	ribonucleoprotein complex biogenesis
GO:1990904	16515	673	3	2	4639	2	1	false	0.021019831023627	0.10671606519687554	0.0	ribonucleoprotein complex
GO:0001650	16515	126	3	1	10934	2	2	false	0.022915621666339855	0.10837438423645307	6.353008162758529E-298	fibrillar center
GO:0034513	16515	5	3	2	30	2	1	false	0.02298850574712641	0.10837438423645307	7.017248396558763E-6	box H/ACA snoRNA binding
GO:0090661	16515	4	3	2	21	2	2	false	0.02857142857142864	0.13004926108374415	1.6708437761069314E-4	box H/ACA telomerase RNP complex
GO:0005730	16515	890	3	2	5098	2	2	false	0.030449299286135833	0.1322938197098106	0.0	nucleolus
GO:0071824	16515	302	3	2	1711	2	1	false	0.031069003113667643	0.1322938197098106	0.0	protein-DNA complex subunit organization
GO:1905324	16515	69	3	2	335	2	2	false	0.04193404236303406	0.1729779247475155	1.8970451705116388E-73	telomere-telomerase complex assembly
GO:0072588	16515	5	3	2	22	2	1	false	0.04329004329004322	0.17316017316017288	3.79737221842484E-5	box H/ACA RNP complex
GO:0034061	16515	127	3	2	582	2	3	false	0.047323313874049755	0.1822791304161892	6.1790157365414E-132	DNA polymerase activity
GO:0040031	16515	4	3	1	164	2	2	false	0.0483315876103532	0.1822791304161892	3.442222180227086E-8	snRNA modification
GO:0006396	16515	873	3	2	3891	2	2	false	0.0502944306912401	0.18441291253454703	0.0	RNA processing
GO:0051276	16515	1114	3	2	4814	2	1	false	0.05351289019454055	0.18752685895997392	0.0	chromosome organization
GO:0060249	16515	397	3	2	1707	2	1	false	0.0539850048521137	0.18752685895997392	0.0	anatomical structure homeostasis
GO:0006278	16515	97	3	2	390	2	1	false	0.061380264979240366	0.20774858916050584	2.1118126187970548E-94	RNA-dependent DNA biosynthetic process
GO:0003723	16515	623	3	2	2455	2	1	false	0.06432093908759365	0.20931218669942173	0.0	RNA binding
GO:0065004	16515	263	3	2	1030	2	2	false	0.06501363374754765	0.20931218669942173	2.5660262261842738E-253	protein-DNA complex assembly
GO:0043933	16515	1711	3	2	6509	2	1	false	0.06906918065173664	0.21707456776260087	0.0	protein-containing complex subunit organization
GO:0006403	16515	209	3	1	2808	1	1	false	0.07443019943016439	0.2284834029019	2.7E-322	RNA localization
GO:1902494	16515	1314	3	2	4639	2	1	false	0.08018718625754277	0.2405615587726283	0.0	catalytic complex
GO:0090672	16515	18	3	1	209	1	1	false	0.08612440191387995	0.25263157894738114	2.3490967349874946E-26	telomerase RNA localization
GO:0090685	16515	19	3	1	209	1	1	false	0.09090909090909591	0.2608695652174056	2.3367977992022938E-27	RNA localization to nucleus
GO:0090501	16515	164	3	1	3402	2	2	false	0.09410345644778899	0.2642905585342159	1.1135186281830553E-284	RNA phosphodiester bond hydrolysis
GO:1901363	16515	3236	3	2	9221	2	1	false	0.12313282823111685	0.3308997509616601	0.0	heterocyclic compound binding
GO:0000469	16515	22	3	1	332	2	2	false	0.1283259927929023	0.3308997509616601	7.845959001355032E-35	cleavage involved in rRNA processing
GO:0097159	16515	3307	3	2	9221	2	1	false	0.12859618982611656	0.3308997509616601	0.0	organic cyclic compound binding
GO:0005694	16515	1624	3	2	4526	2	1	false	0.12869788551332995	0.3308997509616601	0.0	chromosome
GO:0031974	16515	3948	3	2	10934	2	1	false	0.13035444734853274	0.3308997509616601	0.0	membrane-enclosed lumen
GO:0034470	16515	351	3	2	946	2	2	false	0.13742071881610587	0.3353785928307628	4.154890056029471E-270	ncRNA processing
GO:0016073	16515	31	3	1	430	2	1	false	0.13914457635393931	0.3353785928307628	5.736657832051553E-48	snRNA metabolic process
GO:0065008	16515	3583	3	2	9584	2	1	false	0.13974108034615118	0.3353785928307628	0.0	regulation of biological quality
GO:0032991	16515	4639	3	2	11845	2	1	false	0.15336337349872545	0.36149938038985285	0.0	protein-containing complex
GO:0022607	16515	2668	3	2	6683	2	2	false	0.1593422364830566	0.3641861255761236	0.0	cellular component assembly
GO:0090305	16515	320	3	1	3833	2	1	false	0.16002117638950886	0.3641861255761236	0.0	nucleic acid phosphodiester bond hydrolysis
GO:0043233	16515	3948	3	2	9283	2	2	false	0.18084826883901392	0.39515495276869556	0.0	organelle lumen
GO:0000228	16515	1287	3	2	3007	2	2	false	0.1831036961658823	0.39515495276869556	0.0	nuclear chromosome
GO:0000781	16515	140	3	2	324	2	1	false	0.18594962351411914	0.39515495276869556	1.3105541750058259E-95	chromosome, telomeric region
GO:0044085	16515	2890	3	2	6683	2	1	false	0.18696807308865288	0.39515495276869556	0.0	cellular component biogenesis
GO:0009059	16515	3643	3	2	8388	2	2	false	0.18859668200324106	0.39515495276869556	0.0	macromolecule biosynthetic process
GO:0070013	16515	3948	3	2	9004	2	2	false	0.19223016287603462	0.3964747109318214	0.0	intracellular organelle lumen
GO:0034645	16515	3359	3	2	7536	2	3	false	0.19863992803618946	0.3993773854032759	0.0	cellular macromolecule biosynthetic process
GO:0016740	16515	2841	3	2	6357	2	1	false	0.19968869270163794	0.3993773854032759	0.0	transferase activity
GO:0005634	16515	3375	3	2	7335	2	1	false	0.21167902750705916	0.4136987591088235	0.0	nucleus
GO:0000470	16515	28	3	1	240	2	2	false	0.2201534170153104	0.4136987591088235	3.547913703099996E-37	maturation of LSU-rRNA
GO:0006364	16515	207	3	2	438	2	3	false	0.22278298485942422	0.4136987591088235	7.127896510281192E-131	rRNA processing
GO:0042592	16515	1707	3	2	3583	2	1	false	0.2269029583680455	0.4136987591088235	0.0	homeostatic process
GO:0090304	16515	3833	3	2	8019	2	2	false	0.2284431048964872	0.4136987591088235	0.0	nucleic acid metabolic process
GO:0010467	16515	3646	3	2	7606	2	1	false	0.22975165977491652	0.4136987591088235	0.0	gene expression
GO:0071840	16515	6683	3	2	13878	2	1	false	0.23187581903376142	0.4136987591088235	0.0	cellular component organization or biogenesis
GO:0032879	16515	2429	3	1	10462	1	2	false	0.23217358057736096	0.4136987591088235	0.0	regulation of localization
GO:0043228	16515	4536	3	2	9283	2	1	false	0.23873737961927036	0.4136987591088235	0.0	non-membrane-bounded organelle
GO:0065003	16515	1426	3	2	2900	2	2	false	0.24170641481586583	0.4136987591088235	0.0	protein-containing complex assembly
GO:0006139	16515	4384	3	2	8848	2	5	false	0.24547138607482588	0.4136987591088235	0.0	nucleobase-containing compound metabolic process
GO:0016072	16515	216	3	2	430	2	1	false	0.2517482517483835	0.4136987591088235	9.422449501794699E-129	rRNA metabolic process
GO:0043232	16515	4526	3	2	9010	2	2	false	0.2523084265592556	0.4136987591088235	0.0	intracellular non-membrane-bounded organelle
GO:0009058	16515	4757	3	2	9406	2	1	false	0.2557473975415584	0.4136987591088235	0.0	biosynthetic process
GO:0016043	16515	6509	3	2	12854	2	2	false	0.256400585566798	0.4136987591088235	0.0	cellular component organization
GO:0046483	16515	4528	3	2	8863	2	1	false	0.2609783119283883	0.4136987591088235	0.0	heterocycle metabolic process
GO:0006725	16515	4570	3	2	8863	2	1	false	0.2658427758868606	0.4136987591088235	0.0	cellular aromatic compound metabolic process
GO:0044249	16515	4600	3	2	8896	2	2	false	0.26735020078451593	0.4136987591088235	0.0	cellular biosynthetic process
GO:1901576	16515	4681	3	2	9027	2	2	false	0.2688720896889488	0.4136987591088235	0.0	organic substance biosynthetic process
GO:0043412	16515	3949	3	2	7606	2	1	false	0.2695310097224153	0.4136987591088235	0.0	macromolecule modification
GO:1901360	16515	4777	3	2	8995	2	1	false	0.28201064930711245	0.423104760272374	0.0	organic cyclic compound metabolic process
GO:0003824	16515	6357	3	2	11969	2	1	false	0.28206984018158265	0.423104760272374	0.0	catalytic activity
GO:0018130	16515	3081	3	2	5741	2	2	false	0.2879671681239359	0.42381301363598206	0.0	heterocycle biosynthetic process
GO:0019438	16515	3096	3	2	5759	2	2	false	0.2889634183881696	0.42381301363598206	0.0	aromatic compound biosynthetic process
GO:0010833	16515	80	3	2	146	2	1	false	0.2985356636749972	0.4307086838890967	3.3156225044677518E-43	telomere maintenance via telomere lengthening
GO:1901362	16515	3230	3	2	5889	2	2	false	0.3007884887628265	0.4307086838890967	0.0	organic cyclic compound biosynthetic process
GO:0034641	16515	5039	3	2	9147	2	2	false	0.30345384546731813	0.4307086838890967	0.0	cellular nitrogen compound metabolic process
GO:0042273	16515	73	3	1	404	2	2	false	0.32910350588403037	0.45838971806742174	2.4862994052488707E-82	ribosomal large subunit biogenesis
GO:0016772	16515	1632	3	2	2841	2	1	false	0.3299016910333717	0.45838971806742174	0.0	transferase activity, transferring phosphorus-containing groups
GO:0031120	16515	3	3	1	15	2	2	false	0.37142857142857055	0.5081626826115047	0.002197802197802196	snRNA pseudouridine synthesis
GO:0034654	16515	3033	3	2	4963	2	5	false	0.3734225773736057	0.5081626826115047	0.0	nucleobase-containing compound biosynthetic process
GO:0031981	16515	2789	3	2	4497	2	2	false	0.3845847805222306	0.5180121533564739	0.0	nuclear lumen
GO:0044271	16515	3707	3	2	5830	2	2	false	0.4042642998397553	0.5359501557632608	0.0	cellular nitrogen compound biosynthetic process
GO:0007004	16515	69	3	2	108	2	4	false	0.40602284527519755	0.5359501557632608	2.6350788226802518E-30	telomere maintenance via telomerase
GO:0008152	16515	9406	3	2	13878	2	1	false	0.4593474426524375	0.5960732992466447	0.0	metabolic process
GO:0044237	16515	8863	3	2	13059	2	2	false	0.4606020948724073	0.5960732992466447	0.0	cellular metabolic process
GO:0065007	16515	9584	3	2	13878	2	1	false	0.4768983520948942	0.6066382978729049	0.0	biological regulation
GO:0033036	16515	2808	3	1	5875	1	1	false	0.47795744680895536	0.6066382978729049	0.0	macromolecule localization
GO:0034622	16515	991	3	2	1426	2	1	false	0.482808001771573	0.606958630798549	0.0	cellular protein-containing complex assembly
GO:0042254	16515	287	3	2	404	2	1	false	0.5041520281060047	0.6278119595282323	5.902794425609753E-105	ribosome biogenesis
GO:0044260	16515	6589	3	2	9167	2	2	false	0.516613812783276	0.6373179746485275	0.0	cellular macromolecule metabolic process
GO:0006996	16515	4814	3	2	6509	2	1	false	0.5469657491843531	0.6673235384670089	0.0	organelle organization
GO:0003676	16515	2455	3	2	3307	2	2	false	0.5510474673704846	0.6673235384670089	0.0	nucleic acid binding
GO:0003964	16515	96	3	2	128	2	2	false	0.5610236220472561	0.6732283464567073	6.766783843341207E-31	RNA-directed DNA polymerase activity
GO:0005488	16515	9221	3	2	11969	2	1	false	0.5935119881858022	0.7057980400047378	0.0	binding
GO:0048518	16515	5275	3	1	13878	2	2	false	0.6157384858932995	0.7256917869456744	0.0	positive regulation of biological process
GO:0043227	16515	7507	3	2	9283	2	1	false	0.6539507789273495	0.7509754890129414	0.0	membrane-bounded organelle
GO:0003720	16515	78	3	2	96	2	1	false	0.6585526315789418	0.7509754890129414	7.311071215984148E-20	telomerase activity
GO:0005575	16515	11845	3	2	14589	2	1	false	0.6591923897048987	0.7509754890129414	0.0	cellular_component
GO:0043231	16515	7335	3	2	9029	2	2	false	0.6599481570113728	0.7509754890129414	0.0	intracellular membrane-bounded organelle
GO:0051179	16515	5875	3	1	13878	2	1	false	0.6674714852900016	0.7529221825153011	0.0	localization
GO:0003674	16515	11969	3	2	14589	2	1	false	0.6730667995212539	0.7529221825153011	0.0	molecular_function
GO:0043229	16515	9004	3	2	10673	2	2	false	0.711689257491939	0.7863213320528469	0.0	intracellular organelle
GO:0043170	16515	7606	3	2	8995	2	1	false	0.7149925038066675	0.7863213320528469	0.0	macromolecule metabolic process
GO:0043226	16515	9283	3	2	10934	2	1	false	0.7207945543817764	0.7863213320528469	0.0	organelle
GO:0016070	16515	3298	3	2	3833	2	1	false	0.7402957886316749	0.8009757713064023	0.0	RNA metabolic process
GO:0006807	16515	8339	3	2	9406	2	1	false	0.7859810771650153	0.8404690517043868	0.0	nitrogen compound metabolic process
GO:0005622	16515	10525	3	2	11845	2	1	false	0.7895315334192725	0.8404690517043868	0.0	intracellular
GO:0110165	16515	10934	3	2	11845	2	1	false	0.8520889902826382	0.8908270599665924	0.0	cellular anatomical entity
GO:0009987	16515	12841	3	2	13878	2	1	false	0.8561333170471993	0.8908270599665924	0.0	cellular process
GO:0044238	16515	8708	3	2	9406	2	1	false	0.8570836107254336	0.8908270599665924	0.0	primary metabolic process
GO:0050789	16515	8917	3	1	13878	2	2	false	0.8722301361263364	0.8994873278802844	0.0	regulation of biological process
GO:0000454	16515	3	3	1	5	2	1	false	0.9000000000000001	0.9188228169618341	0.10000000000000002	snoRNA guided rRNA pseudouridine synthesis
GO:0008150	16515	13878	3	2	14589	2	1	false	0.904901259129079	0.9188228169618341	0.0	biological_process
GO:0071704	16515	8995	3	2	9406	2	1	false	0.9145138279251911	0.9214948495124062	0.0	organic substance metabolic process
GO:0090671	16515	18	3	1	19	1	2	false	0.9473684210526274	0.9473684210526274	0.052631578947368335	telomerase RNA localization to Cajal body
GO:0000000	16515	14589	3	2	0	0	0	true	1.0	1.0	1.0	Gene Ontology
GO:0090670	16515	19	3	1	19	1	1	true	1.0	1.0	1.0	RNA localization to Cajal body
