## Supplementary File S4 for "PIGNON: A protein-protein interaction-guided functional enrichment analysis for quantitative proteomics": table-mcl2_cluster1060-Parent-Child-Union-Benjamini-Hochberg.txt

ID	Pop.total	Pop.term	Study.total	Study.term	Pop.family	Study.family	nparents	is.trivial	p	p.adjusted	p.min	name
GO:1901856	16515	2	3	1	2278	3	3	false	0.002632732639984955	0.2761020881670395	3.8557888693400854E-7	negative regulation of cellular respiration
GO:1990773	16515	2	3	1	519	1	1	false	0.0038535645472055407	0.2761020881670395	7.439313797694863E-6	matrix metallopeptidase secretion
GO:0097468	16515	8	3	1	1893	1	3	false	0.00422609614368968	0.2761020881670395	2.481692155610635E-22	programmed cell death in response to reactive oxygen species
GO:1904464	16515	2	3	1	417	1	2	false	0.004796163069544181	0.2761020881670395	1.1529238147945694E-5	regulation of matrix metallopeptidase secretion
GO:1901299	16515	4	3	1	818	1	4	false	0.004889975550120619	0.2761020881670395	5.3999298006989433E-11	negative regulation of hydrogen peroxide-mediated programmed cell death
GO:1901298	16515	8	3	1	1309	1	3	false	0.00611153552330297	0.2761020881670395	4.778712085874631E-21	regulation of hydrogen peroxide-mediated programmed cell death
GO:1903976	16515	2	3	1	291	1	4	false	0.006872852233676553	0.2761020881670395	2.369949046095018E-5	negative regulation of glial cell migration
GO:0006099	16515	33	3	1	8712	2	2	false	0.007561842741506155	0.2761020881670395	8.732724374914446E-94	tricarboxylic acid cycle
GO:0072524	16515	33	3	1	8468	2	4	false	0.007779319851289993	0.2761020881670395	2.233735083093813E-93	pyridine-containing compound metabolic process
GO:0006739	16515	25	3	1	9406	3	1	false	0.007953303048081195	0.2761020881670395	7.402611908728107E-75	NADP metabolic process
GO:0006091	16515	491	3	2	8863	3	1	false	0.00885130122448988	0.2761020881670395	0.0	generation of precursor metabolites and energy
GO:1903975	16515	8	3	1	862	1	3	false	0.009280742459396286	0.2761020881670395	1.3665027244752868E-19	regulation of glial cell migration
GO:2001024	16515	22	3	1	2112	1	3	false	0.010416666666666371	0.2860576923076842	9.019105287663803E-53	negative regulation of response to drug
GO:2001038	16515	33	3	1	8275	3	3	false	0.011917533787573247	0.2957746478873872	4.78728000848247E-93	regulation of cellular response to drug
GO:2001039	16515	19	3	1	4277	3	4	false	0.013271071821738051	0.2957746478873872	1.2907365605955725E-52	negative regulation of cellular response to drug
GO:0072525	16515	30	3	1	4329	2	5	false	0.013813578970643448	0.2957746478873872	2.375593306165257E-77	pyridine-containing compound biosynthetic process
GO:0072350	16515	13	3	1	923	1	1	false	0.014084507042256535	0.2957746478873872	1.9209937514582103E-29	tricarboxylic acid metabolic process
GO:2001023	16515	72	3	1	4186	1	2	false	0.017200191113226605	0.32453528102578305	1.9237905160126242E-157	regulation of response to drug
GO:1904465	16515	2	3	1	110	1	3	false	0.018181818181817935	0.32453528102578305	1.6680567139282633E-4	negative regulation of matrix metallopeptidase secretion
GO:0060253	16515	13	3	1	661	1	4	false	0.01966717095310096	0.32453528102578305	1.524879538413394E-27	negative regulation of glial cell proliferation
GO:0014009	16515	35	3	1	1728	1	2	false	0.020254629629619134	0.32453528102578305	7.091647258358156E-74	glial cell proliferation
GO:0051082	16515	121	3	1	5904	1	1	false	0.020494579945746307	0.32453528102578305	1.3714588010844127E-255	unfolded protein binding
GO:0060251	16515	29	3	1	1387	1	3	false	0.020908435472249326	0.32453528102578305	9.001752811395213E-61	regulation of glial cell proliferation
GO:0008347	16515	36	3	1	1458	1	2	false	0.02469135802471269	0.3672839506176013	7.319211020037037E-73	glial cell migration
GO:1902883	16515	45	3	1	1732	1	3	false	0.025981524249441827	0.37101616628202927	3.922388124742701E-90	negative regulation of response to oxidative stress
GO:0005759	16515	457	3	2	4452	3	2	false	0.029398736261279958	0.4036672632798825	0.0	mitochondrial matrix
GO:1900408	16515	44	3	1	4263	3	4	false	0.030652734355240203	0.40529726536373156	6.513707423176109E-106	negative regulation of cellular response to oxidative stress
GO:0048523	16515	4164	3	3	12864	3	3	false	0.03389943042672416	0.41071181087577024	0.0	negative regulation of cellular process
GO:0055114	16515	1051	3	2	9406	3	1	false	0.03464088829832466	0.41071181087577024	0.0	oxidation-reduction process
GO:0036473	16515	75	3	1	2023	1	2	false	0.03707365299059178	0.41071181087577024	1.1171302144675031E-138	cell death in response to oxidative stress
GO:0006102	16515	6	3	1	156	1	2	false	0.038461538461537624	0.41071181087577024	5.506092625948719E-11	isocitrate metabolic process
GO:0048519	16515	4686	3	3	13878	3	2	false	0.038480614904443766	0.41071181087577024	0.0	negative regulation of biological process
GO:0071236	16515	121	3	1	3002	1	2	false	0.04030646235844817	0.41071181087577024	1.6073865413018468E-219	cellular response to antibiotic
GO:1903427	16515	27	3	1	1302	2	4	false	0.041060226624707014	0.41071181087577024	1.1491271949803505E-56	negative regulation of reactive oxygen species biosynthetic process
GO:1903201	16515	60	3	1	1435	1	3	false	0.041811846689895404	0.41071181087577024	1.1279820947130727E-107	regulation of oxidative stress-induced cell death
GO:0036481	16515	2	3	1	45	1	2	false	0.044444444444444536	0.41071181087577024	0.0010101010101010153	intrinsic apoptotic signaling pathway in response to hydrogen peroxide
GO:0005739	16515	1076	3	2	8452	3	2	false	0.044465364730736374	0.41071181087577024	0.0	mitochondrion
GO:2000378	16515	51	3	1	2263	2	3	false	0.04457475874723445	0.41071181087577024	2.2297693559644172E-105	negative regulation of reactive oxygen species metabolic process
GO:0042579	16515	130	3	1	8452	3	2	false	0.045442134123776165	0.41071181087577024	5.483134971118979E-291	microbody
GO:0031974	16515	3948	3	3	10934	3	1	false	0.04705256579170139	0.41071181087577024	0.0	membrane-enclosed lumen
GO:1903202	16515	44	3	1	919	1	4	false	0.0478781284004218	0.41071181087577024	3.1116893459342815E-76	negative regulation of oxidative stress-induced cell death
GO:0006457	16515	213	3	1	12841	3	1	false	0.04894535699963038	0.41071181087577024	0.0	protein folding
GO:0019362	16515	30	3	1	596	1	3	false	0.05033557046979487	0.41071181087577024	3.080435244513719E-51	pyridine nucleotide metabolic process
GO:0031970	16515	82	3	1	4673	3	2	false	0.051735366112568695	0.41071181087577024	1.2039996653477072E-178	organelle envelope lumen
GO:1902882	16515	81	3	1	1518	1	2	false	0.053359683794437014	0.41071181087577024	1.056783927023536E-136	regulation of response to oxidative stress
GO:0015980	16515	256	3	2	1103	2	2	false	0.05370602860043149	0.41071181087577024	1.0277905094124506E-258	energy derivation by oxidation of organic compounds
GO:1903426	16515	80	3	1	2919	2	3	false	0.05407130283238432	0.41071181087577024	1.2896693654106099E-158	regulation of reactive oxygen species biosynthetic process
GO:0006741	16515	3	3	1	52	1	2	false	0.057692307692307904	0.42908653846154005	4.524886877828034E-5	NADP biosynthetic process
GO:1903409	16515	98	3	1	4824	3	2	false	0.05972767875798535	0.4351588023796075	2.6994045812837156E-207	reactive oxygen species biosynthetic process
GO:1901032	16515	15	3	1	242	1	3	false	0.06198347107437367	0.44256198347102804	3.561090272356457E-24	negative regulation of response to reactive oxygen species
GO:1903750	16515	2	3	1	31	1	3	false	0.0645161290322579	0.4456942886060403	0.002150537634408595	regulation of intrinsic apoptotic signaling pathway in response to hydrogen peroxide
GO:2000377	16515	162	3	1	4801	2	2	false	0.06635414496934736	0.4456942886060403	8.07594872023341E-307	regulation of reactive oxygen species metabolic process
GO:0051287	16515	53	3	1	779	1	2	false	0.0680359435173265	0.4456942886060403	1.4640026981752435E-83	NAD binding
GO:0097237	16515	214	3	1	3046	1	2	false	0.07025607353893891	0.4456942886060403	0.0	cellular response to toxic substance
GO:0051224	16515	158	3	1	2080	1	4	false	0.07596153846149488	0.4456942886060403	4.6943965341896574E-242	negative regulation of protein transport
GO:0046677	16515	291	3	1	3829	1	1	false	0.07599895534076202	0.4456942886060403	0.0	response to antibiotic
GO:0019363	16515	30	3	1	391	1	4	false	0.0767263427109925	0.4456942886060403	1.42611711670246E-45	pyridine nucleotide biosynthetic process
GO:0043233	16515	3948	3	3	9283	3	2	false	0.07689120448644716	0.4456942886060403	0.0	organelle lumen
GO:2001242	16515	154	3	1	1957	1	3	false	0.07869187531932224	0.4456942886060403	1.8643601384771587E-233	regulation of intrinsic apoptotic signaling pathway
GO:0014014	16515	34	3	1	432	1	3	false	0.07870370370369062	0.4456942886060403	2.772476472422794E-51	negative regulation of gliogenesis
GO:0062197	16515	310	3	1	3900	1	2	false	0.07948717948710331	0.4456942886060403	0.0	cellular response to chemical stress
GO:0072593	16515	242	3	1	8863	3	1	false	0.07970606465788697	0.4456942886060403	0.0	reactive oxygen species metabolic process
GO:0043467	16515	139	3	1	5044	3	2	false	0.08043066773424379	0.4456942886060403	1.3511595704754746E-275	regulation of generation of precursor metabolites and energy
GO:0051188	16515	194	3	1	4716	2	2	false	0.08058926224791406	0.4456942886060403	0.0	cofactor biosynthetic process
GO:1904950	16515	161	3	1	5789	3	3	false	0.08114882005432107	0.4456942886060403	1.192427E-318	negative regulation of establishment of protein localization
GO:0070013	16515	3948	3	3	9004	3	2	false	0.08426352174063091	0.45578904941523085	0.0	intracellular organelle lumen
GO:1900407	16515	73	3	1	849	1	3	false	0.08598351001176836	0.45815094140598966	1.676345854288541E-107	regulation of cellular response to oxidative stress
GO:0043648	16515	81	3	1	923	1	1	false	0.08775731310944378	0.46072589382457985	1.421463585521689E-118	dicarboxylic acid metabolic process
GO:1903751	16515	2	3	1	21	1	4	false	0.09523809523809529	0.4927536231884061	0.004761904761904775	negative regulation of intrinsic apoptotic signaling pathway in response to hydrogen peroxide
GO:1903531	16515	166	3	1	4913	3	4	false	0.09799670095070098	0.4949740034663086	2.6018477275E-314	negative regulation of secretion by cell
GO:1901615	16515	460	3	1	8995	2	1	false	0.09966918838948899	0.4949740034663086	0.0	organic hydroxy compound metabolic process
GO:0097193	16515	268	3	1	2604	1	2	false	0.10291858678945728	0.4949740034663086	0.0	intrinsic apoptotic signaling pathway
GO:0051961	16515	271	3	1	2625	1	4	false	0.10323809523812395	0.4949740034663086	0.0	negative regulation of nervous system development
GO:0005758	16515	74	3	1	711	1	2	false	0.10407876230663368	0.4949740034663086	1.5524414481701579E-102	mitochondrial intermembrane space
GO:0042542	16515	131	3	1	1247	1	5	false	0.10505212510026946	0.4949740034663086	2.781106025892184E-181	response to hydrogen peroxide
GO:0051048	16515	181	3	1	1643	1	3	false	0.1101643335361101	0.4949740034663086	1.0072816101469269E-246	negative regulation of secretion
GO:0035690	16515	361	3	1	3222	1	2	false	0.1120422098075967	0.4949740034663086	0.0	cellular response to drug
GO:2001233	16515	382	3	1	3402	1	3	false	0.11228689006471024	0.4949740034663086	0.0	regulation of apoptotic signaling pathway
GO:0097190	16515	569	3	1	5063	1	2	false	0.11238396207741876	0.4949740034663086	0.0	apoptotic signaling pathway
GO:0006979	16515	409	3	1	3575	1	1	false	0.11440559440541531	0.4949740034663086	0.0	response to oxidative stress
GO:0014013	16515	98	3	1	852	1	2	false	0.1150234741783545	0.4949740034663086	2.0519138730979023E-131	regulation of gliogenesis
GO:0000287	16515	202	3	1	1729	1	1	false	0.1168305378831269	0.4949740034663086	6.034098798833077E-270	magnesium ion binding
GO:2001234	16515	216	3	1	1845	1	4	false	0.11707317073178627	0.4949740034663086	1.728233197303691E-288	negative regulation of apoptotic signaling pathway
GO:2001243	16515	93	3	1	786	1	4	false	0.11832061068703502	0.4949740034663086	1.78363792351462E-123	negative regulation of intrinsic apoptotic signaling pathway
GO:0005975	16515	557	3	1	8996	2	2	false	0.12000563032077784	0.4949740034663086	0.0	carbohydrate metabolic process
GO:0009636	16515	467	3	1	3829	1	1	false	0.1219639592582154	0.4949740034663086	0.0	response to toxic substance
GO:1902175	16515	25	3	1	200	1	3	false	0.12499999999999487	0.4949740034663086	2.211551163197156E-32	regulation of oxidative stress-induced intrinsic apoptotic signaling pathway
GO:0009890	16515	1224	3	2	5516	3	3	false	0.12581396377267273	0.4949740034663086	0.0	negative regulation of biosynthetic process
GO:0031324	16515	2129	3	2	9593	3	4	false	0.12587008722224263	0.4949740034663086	0.0	negative regulation of cellular metabolic process
GO:0051186	16515	395	3	1	8863	3	1	false	0.12784546833909566	0.4949740034663086	0.0	cofactor metabolic process
GO:1901031	16515	33	3	1	258	1	2	false	0.12790697674418794	0.4949740034663086	1.9225958748973673E-42	regulation of response to reactive oxygen species
GO:0009058	16515	4757	3	3	9406	3	1	false	0.12931506543050786	0.4949740034663086	0.0	biosynthetic process
GO:0008631	16515	39	3	1	301	1	2	false	0.1295681063122817	0.4949740034663086	5.799336630875853E-50	intrinsic apoptotic signaling pathway in response to oxidative stress
GO:0010035	16515	502	3	1	3829	1	1	false	0.1311047270827071	0.4949740034663086	0.0	response to inorganic substance
GO:0034614	16515	152	3	1	1154	1	3	false	0.1317157712305303	0.4949740034663086	1.5267379663221025E-194	cellular response to reactive oxygen species
GO:0000302	16515	218	3	1	1615	1	2	false	0.1349845201237426	0.4982981120061473	9.14669109451412E-277	response to reactive oxygen species
GO:0010721	16515	285	3	1	2105	1	3	false	0.1353919239904658	0.4982981120061473	0.0	negative regulation of cell development
GO:0001217	16515	226	3	1	1641	1	2	false	0.13772090188904335	0.5016975711672294	7.939988714179911E-285	DNA-binding transcription repressor activity
GO:1902176	16515	19	3	1	136	1	4	false	0.13970588235294024	0.5037878787878755	1.3198079938479745E-23	negative regulation of oxidative stress-induced intrinsic apoptotic signaling pathway
GO:0048037	16515	463	3	1	9221	3	1	false	0.14321217719671764	0.511267472592282	0.0	cofactor binding
GO:0009892	16515	2467	3	2	10162	3	3	false	0.14816436918149617	0.5158731225230748	0.0	negative regulation of metabolic process
GO:0051051	16515	394	3	1	7554	3	3	false	0.14847258964996735	0.5158731225230748	0.0	negative regulation of transport
GO:0051271	16515	274	3	1	5240	3	3	false	0.148837343473044	0.5158731225230748	0.0	negative regulation of cellular component movement
GO:0019866	16515	497	3	1	3303	1	2	false	0.15046927036045724	0.5164588240252841	0.0	organelle inner membrane
GO:0040013	16515	286	3	1	5353	3	3	false	0.15189965412508358	0.5164588240252841	0.0	negative regulation of locomotion
GO:0070301	16515	84	3	1	523	1	5	false	0.16061185468450961	0.5391740506986444	1.6929971121974803E-99	cellular response to hydrogen peroxide
GO:0043457	16515	24	3	1	285	2	2	false	0.16160118606373935	0.5391740506986444	2.0373706678027695E-35	regulation of cellular respiration
GO:0036474	16515	22	3	1	132	1	2	false	0.16666666666667268	0.5416887944772125	1.5964152003687597E-25	cell death in response to hydrogen peroxide
GO:0050768	16515	252	3	1	1489	1	4	false	0.16924110141036067	0.5416887944772125	3.417637828274547E-293	negative regulation of neurogenesis
GO:2000146	16515	250	3	1	1472	1	4	false	0.169836956521634	0.5416887944772125	1.9209271498882467E-290	negative regulation of cell motility
GO:0005126	16515	201	3	1	1183	1	1	false	0.1699070160608222	0.5416887944772125	2.319387463272972E-233	cytokine receptor binding
GO:0006066	16515	320	3	1	1883	1	2	false	0.1699415825810863	0.5416887944772125	0.0	alcohol metabolic process
GO:0042063	16515	251	3	1	1450	1	1	false	0.1731034482757447	0.5468843454375297	2.491742644619081E-289	gliogenesis
GO:0030336	16515	236	3	1	1326	1	3	false	0.17797888386115357	0.5573549257757178	7.121135106725915E-269	negative regulation of cell migration
GO:0050709	16515	110	3	1	605	1	5	false	0.18181818181820894	0.56442687747044	6.2707670420810325E-124	negative regulation of protein secretion
GO:1902532	16515	532	3	1	2835	1	3	false	0.1876543209874952	0.5768792617348197	0.0	negative regulation of intracellular signal transduction
GO:0002792	16515	114	3	1	594	1	3	false	0.19191919191915185	0.5768792617348197	1.7194928178316724E-125	negative regulation of peptide secretion
GO:0006753	16515	587	3	1	3053	1	3	false	0.19226989846037554	0.5768792617348197	0.0	nucleoside phosphate metabolic process
GO:0016604	16515	754	3	1	10934	3	2	false	0.19295584178562977	0.5768792617348197	0.0	nuclear body
GO:0006103	16515	16	3	1	81	1	1	false	0.1975308641975328	0.5768792617348197	2.9767139749970775E-17	2-oxoglutarate metabolic process
GO:0009306	16515	519	3	1	2617	1	4	false	0.19831868551785156	0.5768792617348197	0.0	protein secretion
GO:1901293	16515	359	3	1	3424	2	3	false	0.19873055007157828	0.5768792617348197	0.0	nucleoside phosphate biosynthetic process
GO:0002790	16515	542	3	1	2726	1	2	false	0.19882611885543847	0.5768792617348197	0.0	peptide secretion
GO:0005102	16515	1183	3	1	5904	1	1	false	0.20037262872581973	0.5768792617348197	0.0	signaling receptor binding
GO:0032813	16515	41	3	1	201	1	1	false	0.20398009950248344	0.5795654726952325	9.949481941404742E-44	tumor necrosis factor receptor superfamily binding
GO:0071692	16515	525	3	1	2531	1	1	false	0.2074278941129245	0.5795654726952325	0.0	protein localization to extracellular region
GO:0031966	16515	666	3	1	3192	1	2	false	0.20864661654163924	0.5795654726952325	0.0	mitochondrial membrane
GO:0019637	16515	1008	3	1	9042	2	2	false	0.2105427409589707	0.5795654726952325	0.0	organophosphate metabolic process
GO:0001227	16515	226	3	1	1066	1	3	false	0.21200750469040508	0.5795654726952325	2.282978417684042E-238	DNA-binding transcription repressor activity, RNA polymerase II-specific
GO:1903530	16515	650	3	1	8512	3	3	false	0.21206277927459138	0.5795654726952325	0.0	regulation of secretion by cell
GO:0006733	16515	47	3	1	221	1	1	false	0.21266968325791444	0.5795654726952325	3.2923624395211734E-49	oxidoreduction coenzyme metabolic process
GO:0080135	16515	675	3	1	8569	3	3	false	0.2182139190928666	0.590169463001162	0.0	regulation of cellular response to stress
GO:0055086	16515	656	3	1	5306	2	2	false	0.23200239587821517	0.6206444923457022	0.0	nucleobase-containing small molecule metabolic process
GO:0042493	16515	892	3	1	3829	1	1	false	0.23295899712695825	0.6206444923457022	0.0	response to drug
GO:0090407	16515	624	3	1	4895	2	2	false	0.2387263719132785	0.6211267605633854	0.0	organophosphate biosynthetic process
GO:0009968	16515	1148	3	1	4789	1	5	false	0.23971601587033317	0.6211267605633854	0.0	negative regulation of signal transduction
GO:0080134	16515	1277	3	1	5300	1	2	false	0.24094339622574185	0.6211267605633854	0.0	regulation of response to stress
GO:0090087	16515	662	3	1	2719	1	2	false	0.2434718646561063	0.6211267605633854	0.0	regulation of peptide transport
GO:0006139	16515	4384	3	2	8848	2	5	false	0.24547138607482588	0.6211267605633854	0.0	nucleobase-containing compound metabolic process
GO:0032880	16515	928	3	1	3765	1	2	false	0.2464807436922732	0.6211267605633854	0.0	regulation of protein localization
GO:0051674	16515	1451	3	1	5875	1	1	false	0.2469787234045152	0.6211267605633854	0.0	localization of cell
GO:1903205	16515	21	3	1	85	1	4	false	0.2470588235294138	0.6211267605633854	2.301218787605899E-20	regulation of hydrogen peroxide-induced cell death
GO:0050794	16515	8239	3	3	12995	3	2	false	0.2548219130141133	0.6320891203710901	0.0	regulation of cellular process
GO:0051253	16515	1028	3	1	4032	1	4	false	0.25496031746060777	0.6320891203710901	0.0	negative regulation of RNA metabolic process
GO:0061077	16515	55	3	1	213	1	1	false	0.2582159624413203	0.6357455075279403	2.3336692851358936E-52	chaperone-mediated protein folding
GO:0035592	16515	519	3	1	1984	1	2	false	0.26159274193559334	0.6396480059658002	0.0	establishment of protein localization to extracellular region
GO:0050789	16515	8917	3	3	13878	3	2	false	0.26523046784051957	0.643964236373179	0.0	regulation of biological process
GO:0040012	16515	891	3	1	9059	3	2	false	0.2670223766680236	0.643964236373179	0.0	regulation of locomotion
GO:0005654	16515	1101	3	1	10934	3	2	false	0.2727100866528247	0.643964236373179	0.0	nucleoplasm
GO:1903206	16515	15	3	1	55	1	5	false	0.27272727272726965	0.643964236373179	8.403572828011133E-14	negative regulation of hydrogen peroxide-induced cell death
GO:0051270	16515	896	3	1	8723	3	3	false	0.27761073709795475	0.643964236373179	0.0	regulation of cellular component movement
GO:0031975	16515	1126	3	1	10934	3	1	false	0.27824387067060974	0.643964236373179	0.0	envelope
GO:0045596	16515	593	3	1	5689	3	4	false	0.2812898163698732	0.643964236373179	0.0	negative regulation of cell differentiation
GO:1901360	16515	4777	3	2	8995	2	1	false	0.28201064930711245	0.643964236373179	0.0	organic cyclic compound metabolic process
GO:1901363	16515	3236	3	2	9221	3	1	false	0.28300916557044725	0.643964236373179	0.0	heterocyclic compound binding
GO:0000981	16515	603	3	1	2123	1	4	false	0.28403203014610584	0.643964236373179	0.0	DNA-binding transcription factor activity, RNA polymerase II-specific
GO:0140352	16515	1405	3	1	13247	3	2	false	0.285650260667462	0.643964236373179	0.0	export from cell
GO:0018130	16515	3081	3	2	5741	2	2	false	0.2879671681239359	0.643964236373179	0.0	heterocycle biosynthetic process
GO:0019438	16515	3096	3	2	5759	2	2	false	0.2889634183881696	0.643964236373179	0.0	aromatic compound biosynthetic process
GO:0051093	16515	798	3	1	7314	3	3	false	0.2929395622871941	0.643964236373179	0.0	negative regulation of developmental process
GO:0097159	16515	3307	3	2	9221	3	1	false	0.293585422201302	0.643964236373179	0.0	organic cyclic compound binding
GO:0033554	16515	1926	3	1	6548	1	2	false	0.294135613927245	0.643964236373179	0.0	cellular response to stress
GO:0006082	16515	1019	3	1	9265	3	3	false	0.2950207417402661	0.643964236373179	0.0	organic acid metabolic process
GO:0051960	16515	821	3	1	2749	1	2	false	0.2986540560206376	0.643964236373179	0.0	regulation of nervous system development
GO:1901362	16515	3230	3	2	5889	2	2	false	0.3007884887628265	0.643964236373179	0.0	organic cyclic compound biosynthetic process
GO:0051049	16515	1594	3	1	5283	1	2	false	0.3017225061525284	0.643964236373179	0.0	regulation of transport
GO:0000785	16515	1237	3	1	10934	3	2	false	0.30247500419441686	0.643964236373179	0.0	chromatin
GO:2000113	16515	1054	3	1	3468	1	4	false	0.30392156862731723	0.643964236373179	0.0	negative regulation of cellular macromolecule biosynthetic process
GO:0051046	16515	692	3	1	2270	1	2	false	0.30484581497777946	0.643964236373179	0.0	regulation of secretion
GO:0008283	16515	1612	3	1	13878	3	1	false	0.309575980064994	0.645189761695242	0.0	cell population proliferation
GO:0008152	16515	9406	3	3	13878	3	1	false	0.311307534642788	0.645189761695242	0.0	metabolic process
GO:0044237	16515	8863	3	3	13059	3	2	false	0.31258291817970607	0.645189761695242	0.0	cellular metabolic process
GO:0046903	16515	1477	3	1	4702	1	1	false	0.3141216503625501	0.645189761695242	0.0	secretion
GO:0040011	16515	1650	3	1	13878	3	1	false	0.31597343074473105	0.645189761695242	0.0	locomotion
GO:0010629	16515	1372	3	1	4323	1	3	false	0.3173721952349749	0.645189761695242	0.0	negative regulation of gene expression
GO:0070201	16515	688	3	1	2163	1	2	false	0.31807674526151986	0.645189761695242	0.0	regulation of establishment of protein localization
GO:1901701	16515	1030	3	1	3209	1	2	false	0.32097226550385777	0.6457069178238526	0.0	cellular response to oxygen-containing compound
GO:0036094	16515	1120	3	1	9221	3	1	false	0.32194910748640265	0.6457069178238526	0.0	small molecule binding
GO:0045892	16515	874	3	1	2657	1	5	false	0.32894241625948895	0.646793884081802	0.0	negative regulation of transcription, DNA-templated
GO:0065007	16515	9584	3	3	13878	3	1	false	0.32931968937529044	0.646793884081802	0.0	biological regulation
GO:0031967	16515	1126	3	1	9029	3	3	false	0.3294418841634581	0.646793884081802	0.0	organelle envelope
GO:0051223	16515	642	3	1	1947	1	3	false	0.32973805855150695	0.646793884081802	0.0	regulation of protein transport
GO:0060284	16515	839	3	1	2508	1	2	false	0.33452950558254696	0.6526067403987391	0.0	regulation of cell development
GO:0051241	16515	1010	3	1	7773	3	3	false	0.3413918187941414	0.6623743440734156	0.0	negative regulation of multicellular organismal process
GO:2000026	16515	1794	3	1	5196	1	3	false	0.345265588914855	0.6649564597313202	0.0	regulation of multicellular organismal development
GO:0140110	16515	1582	3	1	11969	3	1	false	0.3464479033894273	0.6649564597313202	0.0	transcription regulator activity
GO:0005694	16515	1624	3	1	4526	1	1	false	0.3588157313308635	0.6812039507091164	0.0	chromosome
GO:0008285	16515	631	3	1	4571	3	3	false	0.359661911813813	0.6812039507091164	0.0	negative regulation of cell population proliferation
GO:0019900	16515	786	3	1	2163	1	1	false	0.36338418862714505	0.6812039507091164	0.0	kinase binding
GO:0010421	16515	8	3	1	22	1	2	false	0.36363636363636237	0.6812039507091164	3.127247709291045E-6	hydrogen peroxide-mediated programmed cell death
GO:1902679	16515	954	3	1	2613	1	5	false	0.3650975889776049	0.6812039507091164	0.0	negative regulation of RNA biosynthetic process
GO:0019899	16515	2163	3	1	5904	1	1	false	0.3663617886166677	0.6812039507091164	0.0	enzyme binding
GO:1901265	16515	685	3	1	3307	2	2	false	0.371416952545361	0.6870251402004864	0.0	nucleoside phosphate binding
GO:0034654	16515	3033	3	2	4963	2	5	false	0.3734225773736057	0.6871745367132847	0.0	nucleobase-containing compound biosynthetic process
GO:0048468	16515	1897	3	1	5006	1	3	false	0.3789452656821435	0.6918448745954607	0.0	cell development
GO:1901566	16515	1676	3	1	7864	2	2	false	0.38084606050601877	0.6918448745954607	0.0	organonitrogen compound biosynthetic process
GO:0031323	16515	4758	3	2	11275	3	3	false	0.383932486952778	0.6918448745954607	0.0	regulation of cellular metabolic process
GO:0008219	16515	1921	3	1	12841	3	1	false	0.3850305726343325	0.6918448745954607	0.0	cell death
GO:0045184	16515	1978	3	1	5129	1	2	false	0.3856502242142764	0.6918448745954607	0.0	establishment of protein localization
GO:1901700	16515	1487	3	1	3829	1	1	false	0.3883520501432656	0.692118552627129	0.0	response to oxygen-containing compound
GO:0022008	16515	1450	3	1	3721	1	2	false	0.3896801934959465	0.692118552627129	0.0	neurogenesis
GO:0019222	16515	5105	3	2	11880	3	2	false	0.3952564548019187	0.6985472988330939	0.0	regulation of metabolic process
GO:0009889	16515	2875	3	2	6647	3	2	false	0.3993883573662591	0.7023726284716971	0.0	regulation of biosynthetic process
GO:0044271	16515	3707	3	2	5830	2	2	false	0.4042642998397553	0.7042628645876854	0.0	cellular nitrogen compound biosynthetic process
GO:1903507	16515	954	3	1	2359	1	3	false	0.4044086477324244	0.7042628645876854	0.0	negative regulation of nucleic acid-templated transcription
GO:0006928	16515	2076	3	1	12841	3	1	false	0.41084984678198044	0.712006773306636	0.0	movement of cell or subcellular component
GO:0042127	16515	1354	3	1	8277	3	2	false	0.4148956375309298	0.7155446502345021	0.0	regulation of cell population proliferation
GO:0010941	16515	1424	3	1	8412	3	2	false	0.4267694496588052	0.7283573806882196	0.0	regulation of cell death
GO:0000228	16515	1287	3	1	3007	1	2	false	0.4280013302296901	0.7283573806882196	0.0	nuclear chromosome
GO:0043069	16515	808	3	1	1883	1	3	false	0.42910249601722683	0.7283573806882196	0.0	negative regulation of programmed cell death
GO:0048585	16515	1457	3	1	8481	3	3	false	0.43195800278670854	0.7283573806882196	0.0	negative regulation of response to stimulus
GO:0009108	16515	125	3	1	289	1	2	false	0.43252595155715	0.7283573806882196	2.975562455633323E-85	coenzyme biosynthetic process
GO:0050708	16515	417	3	1	944	1	4	false	0.4417372881354533	0.7371971365638177	1.5851155306691098E-280	regulation of protein secretion
GO:0002791	16515	437	3	1	986	1	3	false	0.44320486815400545	0.7371971365638177	3.509597636446445E-293	regulation of peptide secretion
GO:0051252	16515	2375	3	1	5290	1	3	false	0.44896030245695573	0.7371971365638177	0.0	regulation of RNA metabolic process
GO:0023057	16515	1267	3	1	7020	3	3	false	0.4496602267273293	0.7371971365638177	0.0	negative regulation of signaling
GO:0045333	16515	172	3	2	256	2	1	false	0.45055147058819517	0.7371971365638177	8.246990286896408E-70	cellular respiration
GO:0045595	16515	1604	3	1	8813	3	3	false	0.45270577477285956	0.7371971365638177	0.0	regulation of cell differentiation
GO:0005488	16515	9221	3	3	11969	3	1	false	0.4572229480303556	0.7371971365638177	0.0	binding
GO:0010558	16515	1157	3	1	4394	2	4	false	0.4573373185127088	0.7371971365638177	0.0	negative regulation of macromolecule biosynthetic process
GO:0070887	16515	2939	3	1	6418	1	2	false	0.4579308195697249	0.7371971365638177	0.0	cellular response to chemical stimulus
GO:0050767	16515	737	3	1	1592	1	4	false	0.4629396984927175	0.7371971365638177	0.0	regulation of neurogenesis
GO:0071705	16515	2183	3	1	4702	1	1	false	0.4642705231834458	0.7371971365638177	0.0	nitrogen compound transport
GO:0010648	16515	1264	3	1	6700	3	3	false	0.465966247146143	0.7371971365638177	0.0	negative regulation of cell communication
GO:0060548	16515	893	3	1	4730	3	3	false	0.46626234481111006	0.7371971365638177	0.0	negative regulation of cell death
GO:0043066	16515	795	3	1	1702	1	3	false	0.46709753231478407	0.7371971365638177	0.0	negative regulation of apoptotic process
GO:1902652	16515	150	3	1	320	1	1	false	0.46874999999996253	0.7371971365638177	1.9594696070107363E-95	secondary alcohol metabolic process
GO:0044281	16515	1811	3	1	9406	3	1	false	0.4735763693187828	0.7408266201310278	0.0	small molecule metabolic process
GO:0007399	16515	1971	3	1	4127	1	1	false	0.4775866246659873	0.7408266201310278	0.0	nervous system development
GO:0033036	16515	2808	3	1	5875	1	1	false	0.47795744680895536	0.7408266201310278	0.0	macromolecule localization
GO:0010467	16515	3646	3	1	7606	1	1	false	0.47935840126125334	0.7408266201310278	0.0	gene expression
GO:0010468	16515	2644	3	1	5456	1	2	false	0.48460410557359895	0.7457054555593743	0.0	regulation of gene expression
GO:0006351	16515	2161	3	1	4421	1	3	false	0.4888034381364633	0.7489391734537229	0.0	transcription, DNA-templated
GO:0006950	16515	3575	3	1	7281	1	1	false	0.4910039829684965	0.7490958201698857	0.0	response to stress
GO:0010605	16515	2252	3	1	7683	2	3	false	0.5003401004041759	0.7600911312523012	0.0	negative regulation of macromolecule metabolic process
GO:0016607	16515	385	3	1	754	1	1	false	0.5106100795757044	0.7606325561306629	4.304345065343082E-226	nuclear speck
GO:0000122	16515	807	3	1	1574	1	3	false	0.5127064803044966	0.7606325561306629	0.0	negative regulation of transcription by RNA polymerase II
GO:0046483	16515	4528	3	2	8863	3	1	false	0.5163312026150502	0.7606325561306629	0.0	heterocycle metabolic process
GO:0035556	16515	2462	3	1	11378	3	2	false	0.5188496941832824	0.7606325561306629	0.0	intracellular signal transduction
GO:0006725	16515	4570	3	2	8863	3	1	false	0.523435155271118	0.7606325561306629	0.0	cellular aromatic compound metabolic process
GO:1902531	16515	1775	3	1	3387	1	2	false	0.5240625922641011	0.7606325561306629	0.0	regulation of intracellular signal transduction
GO:0044249	16515	4600	3	2	8896	3	2	false	0.525622398352176	0.7606325561306629	0.0	cellular biosynthetic process
GO:0042221	16515	3829	3	1	7281	1	1	false	0.5258893009187912	0.7606325561306629	0.0	response to chemical
GO:0045934	16515	1121	3	1	5079	3	4	false	0.526826896319298	0.7606325561306629	0.0	negative regulation of nucleobase-containing compound metabolic process
GO:1901576	16515	4681	3	2	9027	3	2	false	0.5278234695847337	0.7606325561306629	0.0	organic substance biosynthetic process
GO:0003700	16515	1187	3	1	2246	1	3	false	0.5284951024046584	0.7606325561306629	0.0	DNA-binding transcription factor activity
GO:0043227	16515	7507	3	3	9283	3	1	false	0.5288116146810081	0.7606325561306629	0.0	membrane-bounded organelle
GO:0005737	16515	6076	3	2	11683	3	2	false	0.5300942492588145	0.7606325561306629	0.0	cytoplasm
GO:0071702	16515	2495	3	1	4702	1	1	false	0.5306252658462377	0.7606325561306629	0.0	organic substance transport
GO:0005575	16515	11845	3	3	14589	3	1	false	0.5351899274240102	0.7606325561306629	0.0	cellular_component
GO:0043231	16515	7335	3	3	9029	3	2	false	0.5361027844626287	0.7606325561306629	0.0	intracellular membrane-bounded organelle
GO:2000145	16515	829	3	1	1544	1	3	false	0.5369170984451738	0.7606325561306629	0.0	regulation of cell motility
GO:0009966	16515	2880	3	1	5336	1	4	false	0.539730134934311	0.7608237535188564	0.0	regulation of signal transduction
GO:0031327	16515	1201	3	1	5235	3	4	false	0.5425080040540846	0.7608237535188564	0.0	negative regulation of cellular biosynthetic process
GO:0050793	16515	2287	3	1	9945	3	2	false	0.5434455382277547	0.7608237535188564	0.0	regulation of developmental process
GO:0032879	16515	2429	3	1	10462	3	2	false	0.5473615005749972	0.7611073723244275	0.0	regulation of localization
GO:0051172	16515	1965	3	1	8407	3	3	false	0.5501251279579799	0.7611073723244275	0.0	negative regulation of nitrogen compound metabolic process
GO:0001012	16515	829	3	1	1506	1	1	false	0.5504648074372095	0.7611073723244275	0.0	RNA polymerase II regulatory region DNA binding
GO:0003674	16515	11969	3	3	14589	3	1	false	0.5521759367843886	0.7611073723244275	0.0	molecular_function
GO:0006732	16515	221	3	1	395	1	1	false	0.5594936708860573	0.7682278481012402	5.057678199482607E-117	coenzyme metabolic process
GO:0030334	16515	777	3	1	1360	1	2	false	0.5713235294118674	0.7814655172415197	0.0	regulation of cell migration
GO:0034641	16515	5039	3	2	9147	3	2	false	0.576081160318204	0.7827410170824357	0.0	cellular nitrogen compound metabolic process
GO:0000977	16515	822	3	1	1421	1	2	false	0.5784658691056865	0.7827410170824357	0.0	RNA polymerase II regulatory region sequence-specific DNA binding
GO:0050662	16515	268	3	1	463	1	1	false	0.5788336933046584	0.7827410170824357	3.618276789168254E-136	coenzyme binding
GO:0006355	16515	1873	3	1	3216	1	4	false	0.5824004975125974	0.7845923683471594	0.0	regulation of transcription, DNA-templated
GO:0043229	16515	9004	3	3	10673	3	2	false	0.600377349441901	0.8057696005667618	0.0	intracellular organelle
GO:0048869	16515	3513	3	1	13027	3	2	false	0.6104894129143742	0.8086461228352494	0.0	cellular developmental process
GO:0009165	16515	355	3	1	581	1	2	false	0.6110154905334247	0.8086461228352494	6.960007714092179E-168	nucleotide biosynthetic process
GO:0000166	16515	685	3	1	1120	1	2	false	0.61160714285689	0.8086461228352494	4.9E-324	nucleotide binding
GO:0043226	16515	9283	3	3	10934	3	1	false	0.6119369062555766	0.8086461228352494	0.0	organelle
GO:0001067	16515	1507	3	1	2455	1	1	false	0.6138492871691265	0.8086461228352494	0.0	regulatory region nucleic acid binding
GO:0034599	16515	273	3	1	443	1	2	false	0.6162528216704721	0.8086461228352494	2.00136442996212E-127	cellular response to oxidative stress
GO:0051239	16515	2782	3	1	10089	3	2	false	0.6201398118023336	0.8086461228352494	0.0	regulation of multicellular organismal process
GO:0005743	16515	445	3	1	717	1	2	false	0.620641562064029	0.8086461228352494	6.740170651128787E-206	mitochondrial inner membrane
GO:0043169	16515	1836	3	1	2941	1	1	false	0.6242774566465132	0.8092851879151702	0.0	cation binding
GO:0006357	16515	1292	3	1	2065	1	2	false	0.6256658595646695	0.8092851879151702	0.0	regulation of transcription by RNA polymerase II
GO:2000112	16515	2359	3	1	3737	1	3	false	0.6312550173929603	0.8135669357735986	0.0	regulation of cellular macromolecule biosynthetic process
GO:2001141	16515	2128	3	1	3182	1	4	false	0.6687617850414639	0.8588056016539662	0.0	regulation of RNA biosynthetic process
GO:0048870	16515	1451	3	1	2148	1	3	false	0.675512104283355	0.8639465539639004	0.0	cell motility
GO:0043067	16515	1303	3	1	1919	1	2	false	0.6789994788957627	0.8639465539639004	0.0	regulation of programmed cell death
GO:0009059	16515	3643	3	1	8388	2	2	false	0.6800251587222857	0.8639465539639004	0.0	macromolecule biosynthetic process
GO:0043167	16515	2941	3	1	9221	3	1	false	0.6841516008178558	0.866106813801328	0.0	ion binding
GO:0007275	16515	4343	3	1	6284	1	2	false	0.6911203055396322	0.8708970053289461	0.0	multicellular organism development
GO:0034645	16515	3359	3	1	7536	2	3	false	0.6928144244073409	0.8708970053289461	0.0	cellular macromolecule biosynthetic process
GO:0006366	16515	1511	3	1	2161	1	1	false	0.6992133271631297	0.8756882134629701	0.0	transcription by RNA polymerase II
GO:0005622	16515	10525	3	3	11845	3	1	false	0.7015317340347604	0.8756882134629701	0.0	intracellular
GO:0006793	16515	3009	3	1	8863	3	1	false	0.7119019437906366	0.8836929798105273	0.0	phosphorus metabolic process
GO:0031090	16515	3159	3	1	9284	3	2	false	0.7128951769900052	0.8836929798105273	0.0	organelle membrane
GO:0005740	16515	703	3	1	1492	2	2	false	0.7205161262475648	0.8900493324234624	0.0	mitochondrial envelope
GO:0090304	16515	3833	3	1	8019	2	2	false	0.727536443673468	0.8926989615010796	0.0	nucleic acid metabolic process
GO:0009060	16515	82	3	1	172	2	1	false	0.7276621787025607	0.8926989615010796	3.308688116608232E-51	aerobic respiration
GO:0005164	16515	30	3	1	41	1	1	false	0.7317073170731768	0.8941065003798748	3.16509586166351E-10	tumor necrosis factor receptor binding
GO:0010556	16515	2677	3	1	5514	2	3	false	0.7353262881621496	0.8941065003798748	0.0	regulation of macromolecule biosynthetic process
GO:0007165	16515	4610	3	1	12851	3	5	false	0.736323000312838	0.8941065003798748	0.0	signal transduction
GO:0023052	16515	5095	3	1	13878	3	1	false	0.746549279549942	0.9008027830131234	0.0	signaling
GO:0023051	16515	3308	3	1	9004	3	2	false	0.7468841002013573	0.9008027830131234	0.0	regulation of signaling
GO:0042981	16515	1289	3	1	1705	1	2	false	0.7560117302046409	0.9027237298148203	0.0	regulation of apoptotic process
GO:0000790	16515	1077	3	1	1422	1	2	false	0.7573839662451605	0.9027237298148203	0.0	nuclear chromatin
GO:0032774	16515	2371	3	1	4657	2	3	false	0.759096438354022	0.9027237298148203	0.0	RNA biosynthetic process
GO:0032502	16515	5265	3	1	13878	3	1	false	0.7609849240888042	0.9027237298148203	0.0	developmental process
GO:0048583	16515	3777	3	1	9953	3	2	false	0.761120007490927	0.9027237298148203	0.0	regulation of response to stimulus
GO:0010646	16515	3269	3	1	8383	3	2	false	0.7730216690126152	0.9109347407684903	0.0	regulation of cell communication
GO:0015833	16515	1929	3	1	2495	1	2	false	0.7731462925850212	0.9109347407684903	0.0	peptide transport
GO:0003677	16515	1911	3	1	2455	1	1	false	0.778411405295452	0.9129659566367654	0.0	DNA binding
GO:0007154	16515	5113	3	1	12841	3	1	false	0.7820596415246779	0.9129659566367654	0.0	cell communication
GO:0110165	16515	10934	3	3	11845	3	1	false	0.786543683336195	0.9129659566367654	0.0	cellular anatomical entity
GO:0043565	16515	1505	3	1	1911	1	1	false	0.7875457875451017	0.9129659566367654	0.0	sequence-specific DNA binding
GO:0044212	16515	1506	3	1	1912	1	2	false	0.7876569037650526	0.9129659566367654	0.0	transcription regulatory region DNA binding
GO:0009987	16515	12841	3	3	13878	3	1	false	0.7921516040267216	0.9152042803803871	0.0	cellular process
GO:0003690	16515	1527	3	1	1911	1	1	false	0.7990580847709637	0.9190539562033864	0.0	double-stranded DNA binding
GO:0019219	16515	2640	3	1	6350	3	4	false	0.8006324380371237	0.9190539562033864	0.0	regulation of nucleobase-containing compound metabolic process
GO:0051179	16515	5875	3	1	13878	3	1	false	0.808261700330652	0.9248379071091114	0.0	localization
GO:0051234	16515	4792	3	1	5875	1	1	false	0.8156595744665065	0.9296262564994414	0.0	establishment of localization
GO:0032501	16515	6028	3	1	13878	3	1	false	0.8190509873980014	0.9296262564994414	0.0	multicellular organismal process
GO:0031326	16515	2783	3	1	6367	3	3	false	0.8217044522187733	0.9296262564994414	0.0	regulation of cellular biosynthetic process
GO:0060255	16515	4602	3	1	7947	2	2	false	0.8228624567333991	0.9296262564994414	0.0	regulation of macromolecule metabolic process
GO:0051716	16515	5952	3	1	13037	3	2	false	0.8395267692835545	0.9454607464802175	0.0	cellular response to stimulus
GO:0005634	16515	3375	3	1	7335	3	1	false	0.8426981722989472	0.9460479481469313	0.0	nucleus
GO:0048731	16515	4127	3	1	4812	1	2	false	0.8576475477984249	0.9573322390762434	0.0	system development
GO:0016070	16515	3298	3	1	3833	1	1	false	0.8604226454472057	0.9573322390762434	0.0	RNA metabolic process
GO:0008150	16515	13878	3	3	14589	3	1	false	0.8607945342954457	0.9573322390762434	0.0	biological_process
GO:0043228	16515	4536	3	1	9283	3	1	false	0.8663224445147041	0.9604879276141285	0.0	non-membrane-bounded organelle
GO:0043232	16515	4526	3	1	9010	3	2	false	0.8767813519064571	0.9690741257913473	0.0	intracellular non-membrane-bounded organelle
GO:0051171	16515	4412	3	1	8635	3	2	false	0.8830719962109882	0.9715884043926653	0.0	regulation of nitrogen compound metabolic process
GO:0080090	16515	4581	3	1	8908	3	2	false	0.8854315148897298	0.9715884043926653	0.0	regulation of primary metabolic process
GO:0019901	16515	700	3	1	786	1	1	false	0.8905852417304252	0.9715884043926653	2.985224654691716E-117	protein kinase binding
GO:0050896	16515	7281	3	1	13878	3	1	false	0.8926121448533996	0.9715884043926653	0.0	response to stimulus
GO:0042886	16515	1950	3	1	2183	1	1	false	0.8932661475035535	0.9715884043926653	3.676E-321	amide transport
GO:1901564	16515	6170	3	1	9003	2	2	false	0.9010049305309522	0.9715884043926653	0.0	organonitrogen compound metabolic process
GO:0008104	16515	2531	3	1	2808	1	1	false	0.9013532763532341	0.9715884043926653	0.0	protein localization
GO:1903506	16515	2128	3	1	2359	1	2	false	0.9020771513364592	0.9715884043926653	0.0	regulation of nucleic acid-templated transcription
GO:0032940	16515	1368	3	1	1513	1	2	false	0.9041639127564974	0.9715884043926653	8.433213512315943E-207	secretion by cell
GO:0016477	16515	1315	3	1	1451	1	1	false	0.9062715368704692	0.9715884043926653	2.5941692467191015E-195	cell migration
GO:0048856	16515	4812	3	1	5265	1	1	false	0.9139601139625344	0.974838469184291	0.0	anatomical structure development
GO:0000976	16515	1415	3	1	1543	1	2	false	0.9170447180812652	0.974838469184291	6.742013886341853E-191	transcription regulatory region sequence-specific DNA binding
GO:0019752	16515	923	3	1	1006	1	1	false	0.9174950298205091	0.974838469184291	7.788489199683524E-124	carboxylic acid metabolic process
GO:0016020	16515	6329	3	1	10934	3	1	false	0.925322824442113	0.9802381255959476	0.0	membrane
GO:1990837	16515	1457	3	1	1567	1	2	false	0.9298021697513784	0.980289360018037	2.7858462114274706E-172	sequence-specific double-stranded DNA binding
GO:0006915	16515	1695	3	1	1819	1	1	false	0.9318306761956433	0.980289360018037	6.637702222380925E-196	apoptotic process
GO:0003676	16515	2455	3	1	3307	2	2	false	0.9336818945910655	0.980289360018037	0.0	nucleic acid binding
GO:0046872	16515	1729	3	1	1836	1	1	false	0.9417211328980686	0.980289360018037	1.6689959932889248E-176	metal ion binding
GO:0031981	16515	2789	3	1	4497	3	2	false	0.9452704939992379	0.980289360018037	0.0	nuclear lumen
GO:0015031	16515	1899	3	1	2008	1	2	false	0.945717131473267	0.980289360018037	2.850273740397961E-183	protein transport
GO:0012501	16515	1819	3	1	1921	1	1	false	0.9469026548681181	0.980289360018037	1.7730777300949983E-172	programmed cell death
GO:0030154	16515	3328	3	1	3513	1	1	false	0.9473384571602879	0.980289360018037	6.4067112836E-314	cell differentiation
GO:0048699	16515	1380	3	1	1450	1	1	false	0.9517241379311188	0.9809565907251523	3.2946673344839256E-121	generation of neurons
GO:0005515	16515	5904	3	1	9221	3	1	false	0.9534788150745878	0.9809565907251523	0.0	protein binding
GO:0006807	16515	8339	3	2	9406	3	1	false	0.9643396074374075	0.9892794248711335	0.0	nitrogen compound metabolic process
GO:0043170	16515	7606	3	1	8995	2	1	false	0.9761692527317063	0.994938844369091	0.0	macromolecule metabolic process
GO:0044260	16515	6589	3	1	9167	3	2	false	0.97777695137286	0.994938844369091	0.0	cellular macromolecule metabolic process
GO:0006810	16515	4702	3	1	4792	1	1	false	0.9812186978288634	0.994938844369091	1.9528703698435357E-193	transport
GO:0044238	16515	8708	3	2	9406	3	1	false	0.9843155035943677	0.994938844369091	0.0	primary metabolic process
GO:0009117	16515	578	3	1	587	1	1	false	0.9846678023849298	0.994938844369091	4.66427742017905E-20	nucleotide metabolic process
GO:0043436	16515	1006	3	1	1019	1	1	false	0.9872423945044301	0.994938844369091	5.264971687837605E-30	oxoacid metabolic process
GO:0006796	16515	2991	3	1	3009	1	1	false	0.9940179461596822	0.994938844369091	1.6476590431454356E-47	phosphate-containing compound metabolic process
GO:0071704	16515	8995	3	2	9406	3	1	false	0.9944511276443635	0.994938844369091	0.0	organic substance metabolic process
GO:0097659	16515	2359	3	1	2371	1	1	false	0.9949388443690911	0.994938844369091	1.5605119001577283E-32	nucleic acid-templated transcription
GO:0000000	16515	14589	3	3	0	0	0	true	1.0	1.0	1.0	Gene Ontology
GO:0005777	16515	130	3	1	130	1	1	true	1.0	1.0	1.0	peroxisome
GO:0046496	16515	30	3	1	30	1	1	true	1.0	1.0	1.0	nicotinamide nucleotide metabolic process
GO:0019359	16515	30	3	1	30	1	2	true	1.0	1.0	1.0	nicotinamide nucleotide biosynthetic process
