## Supplementary File S4 for "PIGNON: A protein-protein interaction-guided functional enrichment analysis for quantitative proteomics": table-mcl2_cluster1064-Parent-Child-Union-Benjamini-Hochberg.txt

ID	Pop.total	Pop.term	Study.total	Study.term	Pop.family	Study.family	nparents	is.trivial	p	p.adjusted	p.min	name
GO:0006413	16515	181	3	2	8863	2	2	false	4.1479984456155273E-4	0.06719757481897154	0.0	translational initiation
GO:0033750	16515	12	3	1	2770	1	2	false	0.004332129963896544	0.35090252707562003	2.4040411426336653E-33	ribosome localization
GO:0006412	16515	624	3	2	6770	2	5	false	0.008483195067922356	0.4580925336678072	0.0	translation
GO:0006518	16515	763	3	2	6170	2	2	false	0.015274942180914745	0.529827315540655	0.0	peptide metabolic process
GO:0022613	16515	404	3	2	2890	2	1	false	0.019500288051121258	0.529827315540655	0.0	ribonucleoprotein complex biogenesis
GO:0000054	16515	12	3	1	966	2	4	false	0.024703118462991145	0.529827315540655	7.769663187264974E-28	ribosomal subunit export from nucleus
GO:0006414	16515	624	3	2	3359	2	2	false	0.034465290284376095	0.529827315540655	0.0	translational elongation
GO:0060759	16515	152	3	1	4130	1	2	false	0.03680387409196606	0.529827315540655	5.1893094958754034E-282	regulation of response to cytokine stimulus
GO:0051236	16515	181	3	1	4806	1	2	false	0.037661256762280326	0.529827315540655	0.0	establishment of RNA localization
GO:0043603	16515	982	3	2	5039	2	1	false	0.03794704599101797	0.529827315540655	0.0	cellular amide metabolic process
GO:0043604	16515	761	3	2	3900	2	2	false	0.038034736059695914	0.529827315540655	0.0	amide biosynthetic process
GO:0001959	16515	142	3	1	3136	1	3	false	0.045280612244821716	0.529827315540655	2.253949370805232E-250	regulation of cytokine-mediated signaling pathway
GO:1901566	16515	1676	3	2	7864	2	2	false	0.04540012464220201	0.529827315540655	0.0	organonitrogen compound biosynthetic process
GO:0071166	16515	125	3	1	2730	1	1	false	0.04578754578746401	0.529827315540655	1.015110550149462E-219	ribonucleoprotein complex localization
GO:0034340	16515	94	3	1	1457	1	2	false	0.06451612903222775	0.6789480552116678	1.0066107164679516E-150	response to type I interferon
GO:0006403	16515	209	3	1	2808	1	1	false	0.07443019943016439	0.6789480552116678	2.7E-322	RNA localization
GO:0015931	16515	199	3	1	2500	1	2	false	0.07959999999992146	0.6789480552116678	8.366965467777354E-301	nucleobase-containing compound transport
GO:0002831	16515	349	3	1	4196	1	2	false	0.0831744518589173	0.6789480552116678	0.0	regulation of response to biotic stimulus
GO:0060338	16515	33	3	1	390	1	3	false	0.08461538461539404	0.6789480552116678	1.0928747297019933E-48	regulation of type I interferon-mediated signaling pathway
GO:0071357	16515	90	3	1	1017	1	2	false	0.08849557522125537	0.6789480552116678	1.887236973649738E-131	cellular response to type I interferon
GO:0044877	16515	821	3	1	9221	1	1	false	0.0890358963242372	0.6789480552116678	0.0	protein-containing complex binding
GO:0005759	16515	457	3	1	4452	1	2	false	0.1026504941600049	0.6789480552116678	0.0	mitochondrial matrix
GO:0071428	16515	13	3	1	124	1	1	false	0.10483870967741715	0.6789480552116678	7.288784250835707E-18	rRNA-containing ribonucleoprotein complex export from nucleus
GO:0043024	16515	14	3	1	126	1	1	false	0.1111111111111136	0.6789480552116678	7.25638965416511E-19	ribosomal small subunit binding
GO:0000723	16515	146	3	1	1176	1	3	false	0.1241496598639319	0.6789480552116678	7.440148175182706E-191	telomere maintenance
GO:0006611	16515	172	3	1	1377	1	2	false	0.12490922294851708	0.6789480552116678	1.8894853900743452E-224	protein export from nucleus
GO:0005739	16515	1076	3	1	8452	1	2	false	0.12730714623720743	0.6789480552116678	0.0	mitochondrion
GO:0060337	16515	90	3	1	706	1	2	false	0.12747875354106858	0.6789480552116678	2.2616969230745827E-116	type I interferon signaling pathway
GO:0043043	16515	640	3	2	1774	2	3	false	0.13002249068603972	0.6789480552116678	0.0	peptide biosynthetic process
GO:0005506	16515	129	3	1	976	1	1	false	0.13217213114757026	0.6789480552116678	8.02023180457354E-165	iron ion binding
GO:0032200	16515	148	3	1	1114	1	1	false	0.1328545780969783	0.6789480552116678	8.129272364710288E-189	telomere organization
GO:0002682	16515	1311	3	1	9249	1	2	false	0.1417450535195048	0.6789480552116678	0.0	regulation of immune system process
GO:0051656	16515	691	3	1	4820	1	2	false	0.14336099585058182	0.6789480552116678	0.0	establishment of organelle localization
GO:0051607	16515	226	3	1	1570	1	3	false	0.143949044586079	0.6789480552116678	3.777705493445658E-280	defense response to virus
GO:0043021	16515	126	3	1	821	1	1	false	0.15347137637020755	0.6789480552116678	3.6625801165008417E-152	ribonucleoprotein complex binding
GO:0022411	16515	554	3	1	6509	2	1	false	0.16299359696906016	0.6789480552116678	0.0	cellular component disassembly
GO:0046907	16515	1873	3	1	11294	1	3	false	0.1658402691697457	0.6789480552116678	0.0	intracellular transport
GO:0045088	16515	264	3	1	1583	1	5	false	0.1667719519900392	0.6789480552116678	4.9940086923741E-309	regulation of innate immune response
GO:0009607	16515	1277	3	1	7281	1	1	false	0.17538799615377043	0.6789480552116678	0.0	response to biotic stimulus
GO:0051169	16515	335	3	1	1873	1	1	false	0.17885744794436112	0.6789480552116678	0.0	nuclear transport
GO:0050776	16515	807	3	1	4478	1	3	false	0.18021438142022062	0.6789480552116678	0.0	regulation of immune response
GO:0032101	16515	863	3	1	4678	1	2	false	0.18448054724217872	0.6789480552116678	0.0	regulation of response to external stimulus
GO:0044085	16515	2890	3	2	6683	2	1	false	0.18696807308865288	0.6789480552116678	0.0	cellular component biogenesis
GO:0032984	16515	353	3	1	1882	1	2	false	0.18756641870336366	0.6789480552116678	0.0	protein-containing complex disassembly
GO:0009059	16515	3643	3	2	8388	2	2	false	0.18859668200324106	0.6789480552116678	0.0	macromolecule biosynthetic process
GO:0034645	16515	3359	3	2	7536	2	3	false	0.19863992803618946	0.6913853734858685	0.0	cellular macromolecule biosynthetic process
GO:0071426	16515	124	3	1	603	1	4	false	0.20563847429522758	0.6913853734858685	2.1368692212776998E-132	ribonucleoprotein complex export from nucleus
GO:0031503	16515	549	3	1	2531	1	1	false	0.21691031212953385	0.6913853734858685	0.0	protein-containing complex localization
GO:0006955	16515	1668	3	1	7504	1	2	false	0.2222814498935122	0.6913853734858685	0.0	immune response
GO:0010467	16515	3646	3	2	7606	2	1	false	0.22975165977491652	0.6913853734858685	0.0	gene expression
GO:0051276	16515	1114	3	1	4814	1	1	false	0.23140839218997097	0.6913853734858685	0.0	chromosome organization
GO:0071840	16515	6683	3	2	13878	2	1	false	0.23187581903376142	0.6913853734858685	0.0	cellular component organization or biogenesis
GO:0060249	16515	397	3	1	1707	1	1	false	0.23257176332763665	0.6913853734858685	0.0	anatomical structure homeostasis
GO:0080134	16515	1277	3	1	5300	1	2	false	0.24094339622574185	0.6913853734858685	0.0	regulation of response to stress
GO:0009615	16515	304	3	1	1254	1	1	false	0.2424242424243352	0.6913853734858685	8.835918936666263E-301	response to virus
GO:0006259	16515	942	3	1	7103	2	2	false	0.2476681669118836	0.6913853734858685	0.0	DNA metabolic process
GO:0019221	16515	706	3	1	2821	1	2	false	0.2502658631692386	0.6913853734858685	0.0	cytokine-mediated signaling pathway
GO:0044419	16515	1871	3	1	13878	2	1	false	0.2514679881148708	0.6913853734858685	0.0	interspecies interaction between organisms
GO:0009058	16515	4757	3	2	9406	2	1	false	0.2557473975415584	0.6913853734858685	0.0	biosynthetic process
GO:0016043	16515	6509	3	2	12854	2	2	false	0.256400585566798	0.6913853734858685	0.0	cellular component organization
GO:0044249	16515	4600	3	2	8896	2	2	false	0.26735020078451593	0.6913853734858685	0.0	cellular biosynthetic process
GO:0006415	16515	105	3	1	728	2	2	false	0.26782880118509045	0.6913853734858685	8.619881673715865E-130	translational termination
GO:1901576	16515	4681	3	2	9027	2	2	false	0.2688720896889488	0.6913853734858685	0.0	organic substance biosynthetic process
GO:0031347	16515	579	3	1	1998	1	2	false	0.28978978978967446	0.7335304054051135	0.0	regulation of defense response
GO:0051640	16515	807	3	1	2730	1	1	false	0.295604395603829	0.7367371090433892	0.0	organelle localization
GO:0034641	16515	5039	3	2	9147	2	2	false	0.30345384546731813	0.7448412570561445	0.0	cellular nitrogen compound metabolic process
GO:0043167	16515	2941	3	1	9221	1	1	false	0.31894588439683935	0.7711825861535518	0.0	ion binding
GO:0042273	16515	73	3	1	404	2	2	false	0.32910350588403037	0.7771977177206388	2.4862994052488707E-82	ribosomal large subunit biogenesis
GO:0002376	16515	2527	3	1	13878	2	1	false	0.3310286575476795	0.7771977177206388	0.0	immune system process
GO:0009605	16515	2447	3	1	7281	1	1	false	0.3360802087618808	0.7777856259917814	0.0	response to external stimulus
GO:0019538	16515	5250	3	2	8935	2	3	false	0.34521954132159616	0.7876840238605434	0.0	protein metabolic process
GO:0031974	16515	3948	3	1	10934	1	1	false	0.36107554417561966	0.7880083572227918	0.0	membrane-enclosed lumen
GO:0023051	16515	3308	3	1	9004	1	2	false	0.3673922701004737	0.7880083572227918	0.0	regulation of signaling
GO:0034097	16515	1093	3	1	2958	1	1	false	0.36950642325946553	0.7880083572227918	0.0	response to cytokine
GO:0048583	16515	3777	3	1	9953	1	2	false	0.3794835727913067	0.7880083572227918	0.0	regulation of response to stimulus
GO:0045184	16515	1978	3	1	5129	1	2	false	0.3856502242142764	0.7880083572227918	0.0	establishment of protein localization
GO:0006952	16515	1379	3	1	3575	1	1	false	0.3857342657333946	0.7880083572227918	0.0	defense response
GO:0010646	16515	3269	3	1	8383	1	2	false	0.3899558630587546	0.7880083572227918	0.0	regulation of cell communication
GO:0016817	16515	1312	3	1	3358	1	1	false	0.3907087552116796	0.7880083572227918	0.0	hydrolase activity, acting on acid anhydrides
GO:0044271	16515	3707	3	2	5830	2	2	false	0.4042642998397553	0.7880083572227918	0.0	cellular nitrogen compound biosynthetic process
GO:0071345	16515	1013	3	1	2479	1	2	false	0.4086325131104273	0.7880083572227918	0.0	cellular response to cytokine stimulus
GO:0016887	16515	525	3	1	1279	1	1	false	0.4104769351055277	0.7880083572227918	0.0	ATPase activity
GO:0043233	16515	3948	3	1	9283	1	2	false	0.42529354734620334	0.7880083572227918	0.0	organelle lumen
GO:0002252	16515	1079	3	1	2527	1	1	false	0.42698852394095627	0.7880083572227918	0.0	immune effector process
GO:0045087	16515	757	3	1	1772	1	2	false	0.42720090293460156	0.7880083572227918	0.0	innate immune response
GO:0070013	16515	3948	3	1	9004	1	2	false	0.4384717903129156	0.7880083572227918	0.0	intracellular organelle lumen
GO:0044267	16515	4687	3	2	7022	2	2	false	0.4454894664174202	0.7880083572227918	0.0	cellular protein metabolic process
GO:0043933	16515	1711	3	1	6509	2	1	false	0.4566644189757515	0.7880083572227918	0.0	protein-containing complex subunit organization
GO:0070887	16515	2939	3	1	6418	1	2	false	0.4579308195697249	0.7880083572227918	0.0	cellular response to chemical stimulus
GO:0008152	16515	9406	3	2	13878	2	1	false	0.4593474426524375	0.7880083572227918	0.0	metabolic process
GO:0044237	16515	8863	3	2	13059	2	2	false	0.4606020948724073	0.7880083572227918	0.0	cellular metabolic process
GO:0071705	16515	2183	3	1	4702	1	1	false	0.4642705231834458	0.7880083572227918	0.0	nitrogen compound transport
GO:0051641	16515	2730	3	1	5875	1	1	false	0.46468085106490864	0.7880083572227918	0.0	cellular localization
GO:1901564	16515	6170	3	2	9003	2	2	false	0.4696492958551283	0.7880083572227918	0.0	organonitrogen compound metabolic process
GO:0006886	16515	1362	3	1	2870	1	3	false	0.47456445993091895	0.7880083572227918	0.0	intracellular protein transport
GO:0042592	16515	1707	3	1	3583	1	1	false	0.4764164108288804	0.7880083572227918	0.0	homeostatic process
GO:0065007	16515	9584	3	2	13878	2	1	false	0.4768983520948942	0.7880083572227918	0.0	biological regulation
GO:0033036	16515	2808	3	1	5875	1	1	false	0.47795744680895536	0.7880083572227918	0.0	macromolecule localization
GO:0044403	16515	901	3	1	1871	1	1	false	0.48156066274726167	0.7880083572227918	0.0	symbiotic process
GO:0006950	16515	3575	3	1	7281	1	1	false	0.4910039829684965	0.7954264524089644	0.0	response to stress
GO:0042254	16515	287	3	2	404	2	1	false	0.5041520281060047	0.7966830980052287	5.902794425609753E-105	ribosome biogenesis
GO:0043207	16515	1256	3	1	2462	1	2	false	0.5101543460606558	0.7966830980052287	0.0	response to external biotic stimulus
GO:0044260	16515	6589	3	2	9167	2	2	false	0.516613812783276	0.7966830980052287	0.0	cellular macromolecule metabolic process
GO:0005737	16515	6076	3	1	11683	1	2	false	0.5200718993428045	0.7966830980052287	0.0	cytoplasm
GO:0042221	16515	3829	3	1	7281	1	1	false	0.5258893009187912	0.7966830980052287	0.0	response to chemical
GO:0016787	16515	3358	3	1	6357	1	1	false	0.5282365895857171	0.7966830980052287	0.0	hydrolase activity
GO:0071702	16515	2495	3	1	4702	1	1	false	0.5306252658462377	0.7966830980052287	0.0	organic substance transport
GO:0003824	16515	6357	3	1	11969	1	1	false	0.5311220653368192	0.7966830980052287	0.0	catalytic activity
GO:0009966	16515	2880	3	1	5336	1	4	false	0.539730134934311	0.802167723480352	0.0	regulation of signal transduction
GO:0051168	16515	187	3	1	332	1	1	false	0.5632530120482061	0.8121842834897308	3.718405712381415E-98	nuclear export
GO:0046914	16515	976	3	1	1729	1	1	false	0.564488143435167	0.8121842834897308	0.0	transition metal ion binding
GO:0007166	16515	2604	3	1	4610	1	1	false	0.5648590021697816	0.8121842834897308	0.0	cell surface receptor signaling pathway
GO:0006405	16515	132	3	1	233	1	2	false	0.5665236051502444	0.8121842834897308	1.0879899262778136E-68	RNA export from nucleus
GO:0098542	16515	941	3	1	1609	1	2	false	0.5848353014288356	0.8230280363637987	0.0	defense response to other organism
GO:0007165	16515	4610	3	1	12851	2	5	false	0.5887867740014167	0.8230280363637987	0.0	signal transduction
GO:0043624	16515	210	3	1	353	1	1	false	0.5949008498583109	0.8230280363637987	7.567238056325153E-103	cellular protein complex disassembly
GO:0070727	16515	2015	3	1	3370	1	2	false	0.5979228486657159	0.8230280363637987	0.0	cellular macromolecule localization
GO:0023052	16515	5095	3	1	13878	2	1	false	0.599489557351409	0.8230280363637987	0.0	signaling
GO:0065008	16515	3583	3	1	9584	2	1	false	0.6079634271676224	0.8276476907660071	0.0	regulation of biological quality
GO:0043169	16515	1836	3	1	2941	1	1	false	0.6242774566465132	0.8427745664727928	0.0	cation binding
GO:0007154	16515	5113	3	1	12841	2	1	false	0.637828596625818	0.853952335978368	0.0	cell communication
GO:0051179	16515	5875	3	1	13878	2	1	false	0.6674714852900016	0.8817991223151268	0.0	localization
GO:0051707	16515	1254	3	1	1873	1	2	false	0.6695141484244481	0.8817991223151268	0.0	response to other organism
GO:0051716	16515	5952	3	1	13037	2	2	false	0.7046775995641958	0.9192760763228581	0.0	cellular response to stimulus
GO:0071310	16515	2428	3	1	3396	1	2	false	0.7149587750292418	0.9192760763228581	0.0	cellular response to organic substance
GO:0043170	16515	7606	3	2	8995	2	1	false	0.7149925038066675	0.9192760763228581	0.0	macromolecule metabolic process
GO:0090304	16515	3833	3	1	8019	2	2	false	0.727536443673468	0.9280386131897782	0.0	nucleic acid metabolic process
GO:0006139	16515	4384	3	1	8848	2	5	false	0.7454870225968521	0.9357966253978712	0.0	nucleobase-containing compound metabolic process
GO:0046483	16515	4528	3	1	8863	2	1	false	0.7607976104526049	0.9357966253978712	0.0	heterocycle metabolic process
GO:0006725	16515	4570	3	1	8863	2	1	false	0.7654107500091167	0.9357966253978712	0.0	cellular aromatic compound metabolic process
GO:0005488	16515	9221	3	1	11969	1	1	false	0.7704068844477681	0.9357966253978712	0.0	binding
GO:0010033	16515	2958	3	1	3829	1	1	false	0.7725254635656792	0.9357966253978712	0.0	response to organic substance
GO:0015833	16515	1929	3	1	2495	1	2	false	0.7731462925850212	0.9357966253978712	0.0	peptide transport
GO:0050896	16515	7281	3	1	13878	2	1	false	0.7740539987858934	0.9357966253978712	0.0	response to stimulus
GO:1901360	16515	4777	3	1	8995	2	1	false	0.7801349871535947	0.9361619845843137	0.0	organic cyclic compound metabolic process
GO:0006807	16515	8339	3	2	9406	2	1	false	0.7859810771650153	0.9362421654465624	0.0	nitrogen compound metabolic process
GO:0034613	16515	2012	3	1	2533	1	2	false	0.7943150414545266	0.9392630417199512	0.0	cellular protein localization
GO:0043227	16515	7507	3	1	9283	1	1	false	0.808682537973074	0.9438346504541004	0.0	membrane-bounded organelle
GO:0043231	16515	7335	3	1	9029	1	2	false	0.812382323626683	0.9438346504541004	0.0	intracellular membrane-bounded organelle
GO:0051234	16515	4792	3	1	5875	1	1	false	0.8156595744665065	0.9438346504541004	0.0	establishment of localization
GO:0043229	16515	9004	3	1	10673	1	2	false	0.8436240981907518	0.9642190620661127	0.0	intracellular organelle
GO:0043226	16515	9283	3	1	10934	1	1	false	0.849003109566795	0.9642190620661127	0.0	organelle
GO:0009987	16515	12841	3	2	13878	2	1	false	0.8561333170471993	0.9642190620661127	0.0	cellular process
GO:0044238	16515	8708	3	2	9406	2	1	false	0.8570836107254336	0.9642190620661127	0.0	primary metabolic process
GO:0050794	16515	8239	3	1	12995	2	2	false	0.8660714333304281	0.9676108427553749	0.0	regulation of cellular process
GO:0050789	16515	8917	3	1	13878	2	2	false	0.8722301361263364	0.9678170003593595	0.0	regulation of biological process
GO:0005622	16515	10525	3	1	11845	1	1	false	0.8885605740914505	0.9746792113413222	0.0	intracellular
GO:0042886	16515	1950	3	1	2183	1	1	false	0.8932661475035535	0.9746792113413222	3.676E-321	amide transport
GO:0008104	16515	2531	3	1	2808	1	1	false	0.9013532763532341	0.9746792113413222	0.0	protein localization
GO:0008150	16515	13878	3	2	14589	2	1	false	0.904901259129079	0.9746792113413222	0.0	biological_process
GO:0050657	16515	181	3	1	199	1	1	false	0.9095477386934379	0.9746792113413222	5.903810043998575E-26	nucleic acid transport
GO:0071704	16515	8995	3	2	9406	2	1	false	0.9145138279251911	0.9746792113413222	0.0	organic substance metabolic process
GO:0110165	16515	10934	3	1	11845	1	1	false	0.9230899113551975	0.9773893179055032	0.0	cellular anatomical entity
GO:0006996	16515	4814	3	1	6509	2	1	false	0.9322169209555884	0.9806437739922423	0.0	organelle organization
GO:0046872	16515	1729	3	1	1836	1	1	false	0.9417211328980686	0.9820908672991618	1.6689959932889248E-176	metal ion binding
GO:0015031	16515	1899	3	1	2008	1	2	false	0.945717131473267	0.9820908672991618	2.850273740397961E-183	protein transport
GO:0016032	16515	865	3	1	901	1	1	false	0.9600443951157176	0.9860180737512831	3.222404924236653E-65	viral process
GO:0005575	16515	11845	3	1	14589	2	1	false	0.9646337806792729	0.9860180737512831	0.0	cellular_component
GO:0003674	16515	11969	3	1	14589	2	1	false	0.9677584797929262	0.9860180737512831	0.0	molecular_function
GO:0017111	16515	1279	3	1	1312	1	1	false	0.9748475609753142	0.9870331554875056	1.671504200825845E-66	nucleoside-triphosphatase activity
GO:0006810	16515	4702	3	1	4792	1	1	false	0.9812186978288634	0.9873132239023347	1.9528703698435357E-193	transport
GO:0006913	16515	332	3	1	335	1	1	false	0.9910447761195128	0.9910447761195127	1.6103331859880216E-7	nucleocytoplasmic transport
GO:0000000	16515	14589	3	2	0	0	0	true	1.0	1.0	1.0	Gene Ontology
GO:0016462	16515	1312	3	1	1312	1	1	true	1.0	1.0	1.0	pyrophosphatase activity
GO:0016818	16515	1312	3	1	1312	1	1	true	1.0	1.0	1.0	hydrolase activity, acting on acid anhydrides, in phosphorus-containing anhydrides
GO:0050658	16515	181	3	1	181	1	2	true	1.0	1.0	1.0	RNA transport
