## Supplementary File S4 for "PIGNON: A protein-protein interaction-guided functional enrichment analysis for quantitative proteomics": table-mcl2_cluster1066-Parent-Child-Union-Benjamini-Hochberg.txt

ID	Pop.total	Pop.term	Study.total	Study.term	Pop.family	Study.family	nparents	is.trivial	p	p.adjusted	p.min	name
GO:0071889	16515	32	3	1	5904	1	1	false	0.0054200542005279784	0.5975806451620987	6.026138245848902E-86	14-3-3 protein binding
GO:0030867	16515	26	3	1	2480	1	3	false	0.010483870967756118	0.5975806451620987	2.552613090859439E-62	rough endoplasmic reticulum membrane
GO:0052742	16515	28	3	1	1444	1	3	false	0.0193905817174588	0.7318674984089396	1.3510597652364698E-59	phosphatidylinositol kinase activity
GO:0019867	16515	192	3	1	6329	1	1	false	0.0303365460577784	0.7318674984089396	0.0	outer membrane
GO:0046834	16515	111	3	1	2348	1	2	false	0.047274275979524494	0.7318674984089396	1.7623732090459234E-193	lipid phosphorylation
GO:0045017	16515	227	3	1	4759	1	3	false	0.04769909644896351	0.7318674984089396	0.0	glycerolipid biosynthetic process
GO:0008654	16515	240	3	1	4756	1	4	false	0.05046257359129524	0.7318674984089396	0.0	phospholipid biosynthetic process
GO:0031968	16515	191	3	1	2950	1	4	false	0.06474576271196875	0.7318674984089396	1.8265409897980366E-306	organelle outer membrane
GO:0015030	16515	55	3	1	754	1	1	false	0.07294429708223661	0.7318674984089396	5.308660692131641E-85	Cajal body
GO:0048017	16515	186	3	1	2462	1	1	false	0.0755483346872905	0.7318674984089396	1.6568181706058024E-285	inositol lipid-mediated signaling
GO:0044255	16515	922	3	1	8924	1	2	false	0.10331689825161527	0.7318674984089396	0.0	cellular lipid metabolic process
GO:0019637	16515	1008	3	1	9042	1	2	false	0.11147976111406734	0.7318674984089396	0.0	organophosphate metabolic process
GO:0006644	16515	380	3	1	3365	1	3	false	0.11292719167916948	0.7318674984089396	0.0	phospholipid metabolic process
GO:0008610	16515	616	3	1	5059	1	2	false	0.12176319430752042	0.7318674984089396	0.0	lipid biosynthetic process
GO:0048471	16515	689	3	1	10934	2	2	false	0.12206348022230555	0.7318674984089396	0.0	perinuclear region of cytoplasm
GO:0005783	16515	543	3	1	8452	2	3	false	0.12436997265318579	0.7318674984089396	0.0	endoplasmic reticulum
GO:0016605	16515	96	3	1	754	1	1	false	0.12732095490717601	0.7318674984089396	3.2637614001500563E-124	PML body
GO:0090407	16515	624	3	1	4895	1	2	false	0.12747701736494838	0.7318674984089396	0.0	organophosphate biosynthetic process
GO:0006629	16515	1169	3	1	8996	1	2	false	0.1299466429528137	0.7318674984089396	0.0	lipid metabolic process
GO:0016604	16515	754	3	1	10934	2	2	false	0.13316891947335735	0.7318674984089396	0.0	nuclear body
GO:0044419	16515	1871	3	1	13878	1	1	false	0.13481769707533098	0.7318674984089396	0.0	interspecies interaction between organisms
GO:0005791	16515	77	3	1	543	1	1	false	0.1418047882136262	0.7348066298342448	1.0988158503889974E-95	rough endoplasmic reticulum
GO:0042175	16515	976	3	1	6329	1	2	false	0.1542107757936786	0.7643490626295374	0.0	nuclear outer membrane-endoplasmic reticulum membrane network
GO:0005730	16515	890	3	1	5098	1	2	false	0.17457826598652001	0.7979821679965927	0.0	nucleolus
GO:0005654	16515	1101	3	1	10934	2	2	false	0.19125894286302064	0.7979821679965927	0.0	nucleoplasm
GO:0005794	16515	859	3	1	8452	2	3	false	0.19294708736104646	0.7979821679965927	0.0	Golgi apparatus
GO:0031975	16515	1126	3	1	10934	2	1	false	0.19536630574851327	0.7979821679965927	0.0	envelope
GO:0031966	16515	666	3	1	3192	1	2	false	0.20864661654163924	0.7979821679965927	0.0	mitochondrial membrane
GO:0004430	16515	6	3	1	28	1	1	false	0.2142857142857147	0.7979821679965927	2.654350480437428E-6	1-phosphatidylinositol 4-kinase activity
GO:0006900	16515	613	3	1	2654	1	3	false	0.23097211755843658	0.7979821679965927	0.0	vesicle budding from membrane
GO:0031967	16515	1126	3	1	9029	2	3	false	0.23387822912926962	0.7979821679965927	0.0	organelle envelope
GO:0005768	16515	865	3	1	3629	1	2	false	0.23835767429003096	0.7979821679965927	0.0	endosome
GO:0005739	16515	1076	3	1	8452	2	2	false	0.23842032936731722	0.7979821679965927	0.0	mitochondrion
GO:0098805	16515	1574	3	1	6329	1	1	false	0.24869647653637014	0.7979821679965927	0.0	whole membrane
GO:0005741	16515	171	3	1	685	1	2	false	0.2496350364963393	0.7979821679965927	1.9177414391202844E-166	mitochondrial outer membrane
GO:0006897	16515	537	3	1	2131	1	3	false	0.25199436884102927	0.7979821679965927	0.0	endocytosis
GO:0010324	16515	545	3	1	1951	1	1	false	0.27934392619166115	0.8444379287205639	0.0	membrane invagination
GO:0030258	16515	269	3	1	922	1	1	false	0.291757049891609	0.8444379287205639	6.294618240327923E-241	lipid modification
GO:0061024	16515	1951	3	1	6509	1	1	false	0.2997388231671678	0.8444379287205639	0.0	membrane organization
GO:0016050	16515	1460	3	1	4814	1	1	false	0.3032820938934419	0.8444379287205639	0.0	vesicle organization
GO:0005789	16515	960	3	1	3161	1	2	false	0.3037013603293256	0.8444379287205639	0.0	endoplasmic reticulum membrane
GO:0000139	16515	665	3	1	2012	1	2	false	0.33051689860820016	0.8796169981442877	0.0	Golgi membrane
GO:0031410	16515	2016	3	1	6076	1	2	false	0.33179723502221276	0.8796169981442877	0.0	cytoplasmic vesicle
GO:0006793	16515	3009	3	1	8863	1	1	false	0.33950129752937425	0.8796169981442877	0.0	phosphorus metabolic process
GO:0007165	16515	4610	3	1	12851	1	5	false	0.3587269473171458	0.8871352002731875	0.0	signal transduction
GO:0023052	16515	5095	3	1	13878	1	1	false	0.36712782821832307	0.8871352002731875	0.0	signaling
GO:0035556	16515	2462	3	1	11378	2	2	false	0.38595850583595853	0.8871352002731875	0.0	intracellular signal transduction
GO:0097708	16515	2016	3	1	9006	2	2	false	0.39761166070901616	0.8871352002731875	0.0	intracellular vesicle
GO:0007154	16515	5113	3	1	12841	1	1	false	0.39817771201378316	0.8871352002731875	0.0	cell communication
GO:0046854	16515	91	3	1	216	1	2	false	0.42129629629629756	0.8871352002731875	2.540191866626185E-63	phosphatidylinositol phosphorylation
GO:0051179	16515	5875	3	1	13878	1	1	false	0.42333189220573325	0.8871352002731875	0.0	localization
GO:0006661	16515	117	3	1	276	1	2	false	0.42391304347828823	0.8871352002731875	4.1957986905064308E-81	phosphatidylinositol biosynthetic process
GO:0046486	16515	395	3	1	922	1	1	false	0.4284164859003147	0.8871352002731875	1.3937572883699088E-272	glycerolipid metabolic process
GO:0016740	16515	2841	3	1	6357	1	1	false	0.4469089193007851	0.8871352002731875	0.0	transferase activity
GO:0016192	16515	2128	3	1	4702	1	1	false	0.45257337303454787	0.8871352002731875	0.0	vesicle-mediated transport
GO:0051716	16515	5952	3	1	13037	1	2	false	0.4565467515523633	0.8871352002731875	0.0	cellular response to stimulus
GO:0031982	16515	2029	3	1	7507	2	1	false	0.4675365608661711	0.8871352002731875	0.0	vesicle
GO:0005740	16515	703	3	1	1492	1	2	false	0.47117962466469165	0.8871352002731875	0.0	mitochondrial envelope
GO:0071840	16515	6683	3	1	13878	1	1	false	0.4815535379752995	0.8871352002731875	0.0	cellular component organization or biogenesis
GO:0044403	16515	901	3	1	1871	1	1	false	0.48156066274726167	0.8871352002731875	0.0	symbiotic process
GO:0009058	16515	4757	3	1	9406	1	1	false	0.5057410163721884	0.8871352002731875	0.0	biosynthetic process
GO:0016043	16515	6509	3	1	12854	1	2	false	0.5063793371695241	0.8871352002731875	0.0	cellular component organization
GO:0006898	16515	275	3	1	537	1	1	false	0.5121042830538706	0.8871352002731875	7.557181205381543E-161	receptor-mediated endocytosis
GO:0044249	16515	4600	3	1	8896	1	2	false	0.5170863309352786	0.8871352002731875	0.0	cellular biosynthetic process
GO:1901576	16515	4681	3	1	9027	1	2	false	0.518555444775452	0.8871352002731875	0.0	organic substance biosynthetic process
GO:0050896	16515	7281	3	1	13878	1	1	false	0.5246433203680587	0.8871352002731875	0.0	response to stimulus
GO:0003824	16515	6357	3	1	11969	1	1	false	0.5311220653368192	0.8871352002731875	0.0	catalytic activity
GO:0012505	16515	3456	3	1	10934	2	3	false	0.5322708642390094	0.8871352002731875	0.0	endomembrane system
GO:0046474	16515	205	3	1	367	1	3	false	0.5585831062670453	0.8871352002731875	9.913361938054178E-109	glycerophospholipid biosynthetic process
GO:0031090	16515	3159	3	1	9284	2	2	false	0.5647710326371135	0.8871352002731875	0.0	organelle membrane
GO:0016772	16515	1632	3	1	2841	1	1	false	0.5744456177411846	0.8871352002731875	0.0	transferase activity, transferring phosphorus-containing groups
GO:0031974	16515	3948	3	1	10934	2	1	false	0.5917966410028784	0.8871352002731875	0.0	membrane-enclosed lumen
GO:0016301	16515	1426	3	1	2396	1	2	false	0.5951585976633993	0.8871352002731875	0.0	kinase activity
GO:0098588	16515	1881	3	1	3159	1	1	false	0.5954415954409462	0.8871352002731875	0.0	bounding membrane of organelle
GO:0046488	16515	196	3	1	322	1	1	false	0.6086956521738635	0.8871352002731875	5.509634332467829E-93	phosphatidylinositol metabolic process
GO:0031981	16515	2789	3	1	4497	1	2	false	0.6201912386041649	0.8871352002731875	0.0	nuclear lumen
GO:0050794	16515	8239	3	1	12995	1	2	false	0.6340130819556123	0.8871352002731875	0.0	regulation of cellular process
GO:0005515	16515	5904	3	1	9221	1	1	false	0.6402776271612878	0.8871352002731875	0.0	protein binding
GO:0050789	16515	8917	3	1	13878	1	2	false	0.6425277417508793	0.8871352002731875	0.0	regulation of biological process
GO:0043227	16515	7507	3	2	9283	2	1	false	0.6539507789273495	0.8871352002731875	0.0	membrane-bounded organelle
GO:0005575	16515	11845	3	2	14589	2	1	false	0.6591923897048987	0.8871352002731875	0.0	cellular_component
GO:0043231	16515	7335	3	2	9029	2	2	false	0.6599481570113728	0.8871352002731875	0.0	intracellular membrane-bounded organelle
GO:0043233	16515	3948	3	1	9283	2	2	false	0.6697388258474452	0.8871352002731875	0.0	organelle lumen
GO:0008152	16515	9406	3	1	13878	1	1	false	0.6777633664824914	0.8871352002731875	0.0	metabolic process
GO:0044237	16515	8863	3	1	13059	1	2	false	0.678689026725022	0.8871352002731875	0.0	cellular metabolic process
GO:0005773	16515	3678	3	1	8452	2	2	false	0.6809885589101732	0.8871352002731875	0.0	vacuole
GO:0070013	16515	3948	3	1	9004	2	2	false	0.6847134177537803	0.8871352002731875	0.0	intracellular organelle lumen
GO:0065007	16515	9584	3	1	13878	1	1	false	0.6905894221131463	0.8871352002731875	0.0	biological regulation
GO:0005634	16515	3375	3	1	7335	2	1	false	0.7085663712699258	0.8871352002731875	0.0	nucleus
GO:0043229	16515	9004	3	2	10673	2	2	false	0.711689257491939	0.8871352002731875	0.0	intracellular organelle
GO:0043226	16515	9283	3	2	10934	2	1	false	0.7207945543817764	0.8871352002731875	0.0	organelle
GO:0006650	16515	322	3	1	446	1	2	false	0.7219730941703472	0.8871352002731875	7.689835624801014E-114	glycerophospholipid metabolic process
GO:0043228	16515	4536	3	1	9283	2	1	false	0.7385328993778939	0.8871352002731875	0.0	non-membrane-bounded organelle
GO:0006996	16515	4814	3	1	6509	1	1	false	0.7395913350707962	0.8871352002731875	0.0	organelle organization
GO:0016310	16515	2217	3	1	2991	1	1	false	0.7412236710138105	0.8871352002731875	0.0	phosphorylation
GO:0043232	16515	4526	3	1	9010	2	2	false	0.7523530606771349	0.8871352002731875	0.0	intracellular non-membrane-bounded organelle
GO:0071944	16515	5612	3	1	10934	2	1	false	0.7631083725987806	0.8871352002731875	0.0	cell periphery
GO:0005737	16515	6076	3	1	11683	2	2	false	0.7696903841589504	0.8871352002731875	0.0	cytoplasm
GO:0005488	16515	9221	3	1	11969	1	1	false	0.7704068844477681	0.8871352002731875	0.0	binding
GO:0016773	16515	1274	3	1	1632	1	1	false	0.78063725490163	0.8899264705878582	0.0	phosphotransferase activity, alcohol group as acceptor
GO:0005622	16515	10525	3	2	11845	2	1	false	0.7895315334192725	0.8911544040573967	0.0	intracellular
GO:0051234	16515	4792	3	1	5875	1	1	false	0.8156595744665065	0.9104988922666211	0.0	establishment of localization
GO:0016020	16515	6329	3	1	10934	2	1	false	0.8226437359952804	0.9104988922666211	0.0	membrane
GO:0110165	16515	10934	3	2	11845	2	1	false	0.8520889902826382	0.934020623963661	0.0	cellular anatomical entity
GO:0005886	16515	5537	3	1	6400	1	2	false	0.8651562500031486	0.9393125000034184	0.0	plasma membrane
GO:0009987	16515	12841	3	1	13878	1	1	false	0.9252774175035601	0.9863578825285585	0.0	cellular process
GO:0044238	16515	8708	3	1	9406	1	1	false	0.9257920476364541	0.9863578825285585	0.0	primary metabolic process
GO:0071704	16515	8995	3	1	9406	1	1	false	0.9563044864969051	0.9976280437714042	0.0	organic substance metabolic process
GO:0016032	16515	865	3	1	901	1	1	false	0.9600443951157176	0.9976280437714042	3.222404924236653E-65	viral process
GO:0003674	16515	11969	3	1	14589	2	1	false	0.9677584797929262	0.9976280437714042	0.0	molecular_function
GO:0006810	16515	4702	3	1	4792	1	1	false	0.9812186978288634	0.9976280437714042	1.9528703698435357E-193	transport
GO:0048015	16515	183	3	1	186	1	1	false	0.9838709677420177	0.9976280437714042	9.476517190403346E-7	phosphatidylinositol-mediated signaling
GO:0006796	16515	2991	3	1	3009	1	1	false	0.9940179461596822	0.9976280437714042	1.6476590431454356E-47	phosphate-containing compound metabolic process
GO:0008150	16515	13878	3	1	14589	2	1	false	0.9976280437714042	0.9976280437714042	0.0	biological_process
GO:0000000	16515	14589	3	2	0	0	0	true	1.0	1.0	1.0	Gene Ontology
