## Supplementary File S4 for "PIGNON: A protein-protein interaction-guided functional enrichment analysis for quantitative proteomics": table-mcl2_cluster1069-Parent-Child-Union-Benjamini-Hochberg.txt

ID	Pop.total	Pop.term	Study.total	Study.term	Pop.family	Study.family	nparents	is.trivial	p	p.adjusted	p.min	name
GO:0044270	16515	526	3	3	6074	3	2	false	6.46050553582392E-4	0.046314841843307995	0.0	cellular nitrogen compound catabolic process
GO:0046700	16515	523	3	3	5652	3	2	false	7.881956013200052E-4	0.046314841843307995	0.0	heterocycle catabolic process
GO:0019439	16515	540	3	3	5673	3	2	false	8.581360514474613E-4	0.046314841843307995	0.0	aromatic compound catabolic process
GO:0006401	16515	383	3	3	3918	3	3	false	9.275267129202786E-4	0.046314841843307995	0.0	RNA catabolic process
GO:1901361	16515	560	3	3	5697	3	2	false	9.452008539450611E-4	0.046314841843307995	0.0	organic cyclic compound catabolic process
GO:0034655	16515	492	3	3	4444	3	5	false	0.0013496269976311704	0.049378963080705385	0.0	nucleobase-containing compound catabolic process
GO:0051236	16515	181	3	2	4806	2	2	false	0.0014108275165915824	0.049378963080705385	0.0	establishment of RNA localization
GO:0071166	16515	125	3	2	2730	2	1	false	0.0020804894384888833	0.06371498905372205	1.015110550149462E-219	ribonucleoprotein complex localization
GO:0006406	16515	109	3	2	3670	3	4	false	0.002571749091600352	0.07000872527134291	2.0626198482553789E-212	mRNA export from nucleus
GO:0035145	16515	20	3	1	6237	1	2	false	0.003206669873328718	0.0785634118965536	3.161211958771528E-58	exon-exon junction complex
GO:0044265	16515	1103	3	3	7226	3	3	false	0.0035483861869051187	0.07903223779925038	0.0	cellular macromolecule catabolic process
GO:0009057	16515	1319	3	3	8030	3	2	false	0.00442345500225202	0.09031220629597875	0.0	macromolecule catabolic process
GO:0006403	16515	209	3	2	2808	2	1	false	0.00551531224845801	0.10394242314401633	2.7E-322	RNA localization
GO:0015931	16515	199	3	2	2500	2	2	false	0.0063068427370753626	0.11036974789881884	8.366965467777354E-301	nucleobase-containing compound transport
GO:0006402	16515	345	3	3	1782	3	3	false	0.007205764033442062	0.1176941458795537	0.0	mRNA catabolic process
GO:0071012	16515	12	3	1	1415	1	4	false	0.008480565371020972	0.12985865724375864	7.790613008692759E-30	catalytic step 1 spliceosome
GO:1901575	16515	1956	3	3	9133	3	2	false	0.009811659502345485	0.14140332812203787	0.0	organic substance catabolic process
GO:0044248	16515	2055	3	3	8923	3	2	false	0.012201537628395492	0.1660764843864942	0.0	cellular catabolic process
GO:0009892	16515	2467	3	3	10162	3	3	false	0.014294527202833182	0.17506236404838668	0.0	negative regulation of metabolic process
GO:0016071	16515	809	3	3	3298	3	1	false	0.014718942734389843	0.17506236404838668	0.0	mRNA metabolic process
GO:0006611	16515	172	3	2	1377	2	2	false	0.015522875817014278	0.17506236404838668	1.8894853900743452E-224	protein export from nucleus
GO:0009056	16515	2357	3	3	9406	3	1	false	0.0157198857512837	0.17506236404838668	0.0	catabolic process
GO:0000974	16515	93	3	1	4639	1	1	false	0.020047424013763682	0.21021021021013842	3.0829639322392676E-197	Prp19 complex
GO:0032204	16515	80	3	1	3885	1	4	false	0.02059202059201356	0.21021021021013842	1.145853018678044E-168	regulation of telomere maintenance
GO:0042162	16515	34	3	1	1505	1	1	false	0.022591362126245535	0.22139534883720624	3.953892147796587E-70	telomeric DNA binding
GO:0010605	16515	2252	3	3	7683	3	3	false	0.02515958644200945	0.2370807183958583	0.0	negative regulation of macromolecule metabolic process
GO:0046907	16515	1873	3	2	11294	2	3	false	0.02749074505329093	0.24945305696504735	0.0	intracellular transport
GO:0051169	16515	335	3	2	1873	2	1	false	0.031911531844759575	0.2693468419913842	0.0	nuclear transport
GO:0010629	16515	1372	3	3	4323	3	3	false	0.031919631498711416	0.2693468419913842	0.0	negative regulation of gene expression
GO:0120114	16515	153	3	1	4639	1	1	false	0.03298124595812868	0.2693468419913842	2.7554754747186084E-291	Sm-like protein family complex
GO:0048519	16515	4686	3	3	13878	3	2	false	0.038480614904443766	0.2998750342372525	0.0	negative regulation of biological process
GO:0030532	16515	143	3	1	3651	1	3	false	0.03916735141057991	0.2998750342372525	2.4255469331577172E-261	small nuclear ribonucleoprotein complex
GO:0071426	16515	124	3	2	603	2	4	false	0.04201583444903158	0.3119357406064465	2.1368692212776998E-132	ribonucleoprotein complex export from nucleus
GO:0031503	16515	549	3	2	2531	2	1	false	0.046982945077785394	0.33091993185667146	0.0	protein-containing complex localization
GO:0046834	16515	111	3	1	2348	1	2	false	0.047274275979524494	0.33091993185667146	1.7623732090459234E-193	lipid phosphorylation
GO:0044297	16515	538	3	1	10934	1	1	false	0.04920431681012182	0.3348627116244402	0.0	cell body
GO:0005681	16515	189	3	1	3649	1	2	false	0.05179501233216048	0.34296697355079236	4.05E-322	spliceosomal complex
GO:0071013	16515	86	3	1	1415	1	4	false	0.0607773851589832	0.39185419378818115	3.667329982000477E-140	catalytic step 2 spliceosome
GO:0016604	16515	754	3	1	10934	1	2	false	0.06895920980452797	0.4332052923617783	0.0	nuclear body
GO:0036477	16515	797	3	1	10934	1	1	false	0.07289189683585913	0.44646286811963715	0.0	somatodendritic compartment
GO:0048880	16515	327	3	1	4127	1	1	false	0.07923431063717043	0.4627102610632421	0.0	sensory system development
GO:0019222	16515	5105	3	3	11880	3	2	false	0.07932175903941292	0.4627102610632421	0.0	regulation of metabolic process
GO:0006417	16515	370	3	1	4169	1	5	false	0.08875029983208768	0.5056703129967787	0.0	regulation of translation
GO:0005654	16515	1101	3	1	10934	1	2	false	0.10069507956869511	0.5578898550725832	0.0	nucleoplasm
GO:0090304	16515	3833	3	3	8019	3	2	false	0.10916371895436956	0.5578898550725832	0.0	nucleic acid metabolic process
GO:0010467	16515	3646	3	3	7606	3	1	false	0.1101019263831435	0.5578898550725832	0.0	gene expression
GO:0006644	16515	380	3	1	3365	1	3	false	0.11292719167916948	0.5578898550725832	0.0	phospholipid metabolic process
GO:0010468	16515	2644	3	3	5456	3	2	false	0.11373841635933507	0.5578898550725832	0.0	regulation of gene expression
GO:0071006	16515	12	3	1	99	1	4	false	0.12121212121211913	0.5578898550725832	1.0818172723844928E-15	U2-type catalytic step 1 spliceosome
GO:0006139	16515	4384	3	3	8848	3	5	false	0.12159796673933046	0.5578898550725832	0.0	nucleobase-containing compound metabolic process
GO:1901363	16515	3236	3	2	9221	2	1	false	0.12313282823111685	0.5578898550725832	0.0	heterocyclic compound binding
GO:0000723	16515	146	3	1	1176	1	3	false	0.1241496598639319	0.5578898550725832	7.440148175182706E-191	telomere maintenance
GO:0046777	16515	230	3	1	1849	1	1	false	0.12439156300693342	0.5578898550725832	8.973681207913746E-301	protein autophosphorylation
GO:0043484	16515	135	3	1	3083	3	3	false	0.12573619220940313	0.5578898550725832	5.14627599898574E-240	regulation of RNA splicing
GO:0097159	16515	3307	3	2	9221	2	1	false	0.12859618982611656	0.5578898550725832	0.0	organic cyclic compound binding
GO:0032200	16515	148	3	1	1114	1	1	false	0.1328545780969783	0.5578898550725832	8.129272364710288E-189	telomere organization
GO:0046483	16515	4528	3	3	8863	3	1	false	0.13330186658124016	0.5578898550725832	0.0	heterocycle metabolic process
GO:0050684	16515	136	3	1	2877	3	3	false	0.13526101642270194	0.5578898550725832	3.5940656381364854E-237	regulation of mRNA processing
GO:0006725	16515	4570	3	3	8863	3	1	false	0.13704658619123425	0.5578898550725832	0.0	cellular aromatic compound metabolic process
GO:1990904	16515	673	3	1	4639	1	1	false	0.14507436947595154	0.5578898550725832	0.0	ribonucleoprotein complex
GO:0060322	16515	701	3	1	4812	1	1	false	0.14567747298423697	0.5578898550725832	0.0	head development
GO:0045184	16515	1978	3	2	5129	2	2	false	0.14867989338309098	0.5578898550725832	0.0	establishment of protein localization
GO:1901360	16515	4777	3	3	8995	3	1	false	0.1497387802113137	0.5578898550725832	0.0	organic cyclic compound metabolic process
GO:0031123	16515	131	3	1	873	1	1	false	0.15005727376866873	0.5578898550725832	1.31676020562302E-159	RNA 3'-end processing
GO:0034248	16515	415	3	1	5288	2	3	false	0.15081378782180757	0.5578898550725832	0.0	regulation of cellular amide metabolic process
GO:0080135	16515	675	3	1	8569	2	3	false	0.15134802899984653	0.5578898550725832	0.0	regulation of cellular response to stress
GO:0018105	16515	286	3	1	1867	1	2	false	0.15318693090517563	0.5578898550725832	0.0	peptidyl-serine phosphorylation
GO:0007507	16515	522	3	1	3325	1	2	false	0.1569924812032556	0.5578898550725832	0.0	heart development
GO:0007423	16515	491	3	1	3125	1	1	false	0.15712000000003365	0.5578898550725832	0.0	sensory organ development
GO:2001020	16515	204	3	1	1239	1	2	false	0.16464891041165355	0.5687409176283408	6.72187288317118E-240	regulation of response to DNA damage stimulus
GO:0033044	16515	319	3	1	1919	1	2	false	0.16623241271510952	0.5687409176283408	0.0	regulation of chromosome organization
GO:0034641	16515	5039	3	3	9147	3	2	false	0.16714018803771646	0.5687409176283408	0.0	cellular nitrogen compound metabolic process
GO:0042995	16515	1906	3	1	10934	1	1	false	0.17431863910815049	0.5850420079657106	0.0	cell projection
GO:0051052	16515	319	3	1	4959	3	3	false	0.1808686498675303	0.5988218813181746	0.0	regulation of DNA metabolic process
GO:0006414	16515	624	3	1	3359	1	2	false	0.18576957427785606	0.6029027721978008	0.0	translational elongation
GO:0031124	16515	98	3	1	524	1	2	false	0.18702290076339942	0.6029027721978008	4.888521951287727E-109	mRNA 3'-end processing
GO:0000956	16515	199	3	3	345	3	1	false	0.1906833772075863	0.6051444336246481	1.9133725992856366E-101	nuclear-transcribed mRNA catabolic process
GO:0060255	16515	4602	3	3	7947	3	2	false	0.19413820239841795	0.6051444336246481	0.0	regulation of macromolecule metabolic process
GO:0043604	16515	761	3	1	3900	1	2	false	0.19512820512794776	0.6051444336246481	0.0	amide biosynthetic process
GO:0007420	16515	659	3	1	3235	1	3	false	0.20370942813013165	0.6193487175572933	0.0	brain development
GO:0000184	16515	119	3	3	199	3	1	false	0.2116558797680007	0.6193487175572933	1.011769723468725E-57	nuclear-transcribed mRNA catabolic process, nonsense-mediated decay
GO:0009790	16515	929	3	1	4343	1	1	false	0.21390743725528844	0.6193487175572933	0.0	embryo development
GO:0071705	16515	2183	3	2	4702	2	1	false	0.21549421007885589	0.6193487175572933	0.0	nitrogen compound transport
GO:0051641	16515	2730	3	2	5875	2	1	false	0.21588594527755847	0.6193487175572933	0.0	cellular localization
GO:0007417	16515	893	3	1	4127	1	2	false	0.21637993699987298	0.6193487175572933	0.0	central nervous system development
GO:0033043	16515	1180	3	1	5370	1	2	false	0.21973929236441067	0.6193487175572933	0.0	regulation of organelle organization
GO:0006886	16515	1362	3	2	2870	2	3	false	0.22512451375523562	0.6193487175572933	0.0	intracellular protein transport
GO:0033036	16515	2808	3	2	5875	2	1	false	0.22840084324133064	0.6193487175572933	0.0	macromolecule localization
GO:0000380	16515	77	3	1	333	1	1	false	0.23123123123125264	0.6193487175572933	1.2050999426066392E-77	alternative mRNA splicing, via spliceosome
GO:0051276	16515	1114	3	1	4814	1	1	false	0.23140839218997097	0.6193487175572933	0.0	chromosome organization
GO:0006518	16515	763	3	1	6170	2	2	false	0.23205082767226917	0.6193487175572933	0.0	peptide metabolic process
GO:0060249	16515	397	3	1	1707	1	1	false	0.23257176332763665	0.6193487175572933	0.0	anatomical structure homeostasis
GO:0072359	16515	983	3	1	4127	1	1	false	0.23818754543218112	0.62748331861166	0.0	circulatory system development
GO:0080134	16515	1277	3	1	5300	1	2	false	0.24094339622574185	0.6279907667585825	0.0	regulation of response to stress
GO:0006412	16515	624	3	1	6770	3	5	false	0.25184407898856476	0.6494926247599828	0.0	translation
GO:0048024	16515	100	3	1	388	1	3	false	0.25773195876290816	0.6577534364261719	1.4896750973755215E-95	regulation of mRNA splicing, via spliceosome
GO:0018209	16515	304	3	1	1150	1	1	false	0.264347826086972	0.663076169601299	1.3193909089393512E-287	peptidyl-serine modification
GO:0050789	16515	8917	3	3	13878	3	2	false	0.26523046784051957	0.663076169601299	0.0	regulation of biological process
GO:0044255	16515	922	3	1	8924	3	2	false	0.2790583254679458	0.6870932835888296	0.0	cellular lipid metabolic process
GO:0071702	16515	2495	3	2	4702	2	1	false	0.2815101920903667	0.6870932835888296	0.0	organic substance transport
GO:1902494	16515	1314	3	1	4639	1	1	false	0.2832507005815175	0.6870932835888296	0.0	catalytic complex
GO:0030258	16515	269	3	1	922	1	1	false	0.291757049891609	0.6960931797387025	6.294618240327923E-241	lipid modification
GO:0033554	16515	1926	3	1	6548	1	2	false	0.294135613927245	0.6960931797387025	0.0	cellular response to stress
GO:1903311	16515	306	3	1	2778	3	2	false	0.29548445180744926	0.6960931797387025	0.0	regulation of mRNA metabolic process
GO:0019637	16515	1008	3	1	9042	3	2	false	0.2985707185146525	0.6966650098675226	0.0	organophosphate metabolic process
GO:0018193	16515	1150	3	1	3764	1	1	false	0.3055260361314704	0.7031930705755781	0.0	peptidyl-amino acid modification
GO:0008152	16515	9406	3	3	13878	3	1	false	0.311307534642788	0.7031930705755781	0.0	metabolic process
GO:0044237	16515	8863	3	3	13059	3	2	false	0.31258291817970607	0.7031930705755781	0.0	cellular metabolic process
GO:0004672	16515	1176	3	1	3759	1	4	false	0.3128491620111756	0.7031930705755781	0.0	protein kinase activity
GO:0051168	16515	187	3	2	332	2	1	false	0.31651075601495526	0.7049557747605821	3.718405712381415E-98	nuclear export
GO:0006405	16515	132	3	2	233	2	2	false	0.3198904839425877	0.7060645816750809	1.0879899262778136E-68	RNA export from nucleus
GO:0065007	16515	9584	3	3	13878	3	1	false	0.32931968937529044	0.7203868205084479	0.0	biological regulation
GO:0006629	16515	1169	3	1	8996	3	2	false	0.34140864457578435	0.74022228248732	0.0	lipid metabolic process
GO:0006259	16515	942	3	1	7103	3	2	false	0.3474705309132695	0.7467568427522021	0.0	DNA metabolic process
GO:0070727	16515	2015	3	2	3370	2	2	false	0.35744037316996113	0.7560983617352719	0.0	cellular macromolecule localization
GO:0043043	16515	640	3	1	1774	1	3	false	0.36076662908686585	0.7560983617352719	0.0	peptide biosynthetic process
GO:0031974	16515	3948	3	1	10934	1	1	false	0.36107554417561966	0.7560983617352719	0.0	membrane-enclosed lumen
GO:0044260	16515	6589	3	3	9167	3	2	false	0.37129680139556126	0.7686447847688807	0.0	cellular macromolecule metabolic process
GO:0019219	16515	2640	3	2	6350	3	4	false	0.3747988105534169	0.7686447847688807	0.0	regulation of nucleobase-containing compound metabolic process
GO:0098590	16515	2390	3	1	6329	1	2	false	0.37762679728146903	0.7686447847688807	0.0	plasma membrane region
GO:1901566	16515	1676	3	1	7864	2	2	false	0.38084606050601877	0.7686447847688807	0.0	organonitrogen compound biosynthetic process
GO:0031323	16515	4758	3	2	11275	3	3	false	0.383932486952778	0.7686447847688807	0.0	regulation of cellular metabolic process
GO:0051179	16515	5875	3	2	13878	3	1	false	0.38589105521049927	0.7686447847688807	0.0	localization
GO:0051128	16515	2242	3	1	10141	2	2	false	0.39330487463680897	0.7770943087582113	0.0	regulation of cellular component organization
GO:0003729	16515	253	3	1	623	1	1	false	0.4060995184590626	0.7959550561797628	5.568862532860065E-182	mRNA binding
GO:0046854	16515	91	3	1	216	1	2	false	0.42129629629629756	0.8112790623198529	2.540191866626185E-63	phosphatidylinositol phosphorylation
GO:0006974	16515	813	3	1	1926	1	1	false	0.4221183800622416	0.8112790623198529	0.0	cellular response to DNA damage stimulus
GO:0043233	16515	3948	3	1	9283	1	2	false	0.42529354734620334	0.8112790623198529	0.0	organelle lumen
GO:0046486	16515	395	3	1	922	1	1	false	0.4284164859003147	0.8112790623198529	1.3937572883699088E-272	glycerolipid metabolic process
GO:0006281	16515	517	3	1	1201	1	2	false	0.4304746044962485	0.8112790623198529	0.0	DNA repair
GO:0070013	16515	3948	3	1	9004	1	2	false	0.4384717903129156	0.8200426612722467	0.0	intracellular organelle lumen
GO:0003723	16515	623	3	1	2455	2	1	false	0.44321470245888517	0.8226333492608097	0.0	RNA binding
GO:0016740	16515	2841	3	1	6357	1	1	false	0.4469089193007851	0.823253272396183	0.0	transferase activity
GO:0006468	16515	1849	3	1	4070	1	2	false	0.45429975429954694	0.8306226850999179	0.0	protein phosphorylation
GO:0005634	16515	3375	3	1	7335	1	1	false	0.46012269938630634	0.8350374914788523	0.0	nucleus
GO:0042592	16515	1707	3	1	3583	1	1	false	0.4764164108288804	0.8458103493564321	0.0	homeostatic process
GO:0007399	16515	1971	3	1	4127	1	1	false	0.4775866246659873	0.8458103493564321	0.0	nervous system development
GO:0043603	16515	982	3	1	5039	3	1	false	0.4781816584278393	0.8458103493564321	0.0	cellular amide metabolic process
GO:0140096	16515	3053	3	1	6357	1	1	false	0.4802579833254222	0.8458103493564321	0.0	catalytic activity, acting on a protein
GO:0008380	16515	423	3	1	873	1	1	false	0.48453608247440444	0.8458103493564321	8.925974126670274E-262	RNA splicing
GO:0005684	16515	92	3	1	189	1	1	false	0.48677248677247725	0.8458103493564321	2.3483950761174922E-56	U2-type spliceosomal complex
GO:0006950	16515	3575	3	1	7281	1	1	false	0.4910039829684965	0.8471547593470539	0.0	response to stress
GO:0097447	16515	581	3	1	1166	1	3	false	0.49828473413403224	0.8537046144254399	0.0	dendritic tree
GO:0016607	16515	385	3	1	754	1	1	false	0.5106100795757044	0.8647198744644012	4.304345065343082E-226	nuclear speck
GO:0071944	16515	5612	3	1	10934	1	1	false	0.5132613865040625	0.8647198744644012	0.0	cell periphery
GO:0051171	16515	4412	3	2	8635	3	2	false	0.5164150290995193	0.8647198744644012	0.0	regulation of nitrogen compound metabolic process
GO:0080090	16515	4581	3	2	8908	3	2	false	0.5213818753938133	0.8647198744644012	0.0	regulation of primary metabolic process
GO:0010608	16515	577	3	1	2644	3	1	false	0.5223613935540057	0.8647198744644012	0.0	posttranscriptional regulation of gene expression
GO:0006396	16515	873	3	1	3891	3	2	false	0.5334726517761463	0.8771865750681601	0.0	RNA processing
GO:0120115	16515	84	3	1	153	1	1	false	0.5490196078430972	0.8882015099063733	2.826738219315621E-45	Lsm2-8 complex
GO:0043005	16515	1047	3	1	1906	1	1	false	0.54931794333664	0.8882015099063733	0.0	neuron projection
GO:0003676	16515	2455	3	2	3307	2	2	false	0.5510474673704846	0.8882015099063733	0.0	nucleic acid binding
GO:0030425	16515	581	3	1	1047	1	2	false	0.5549188156636807	0.8885954891346521	1.4979502321803E-311	dendrite
GO:0043025	16515	472	3	1	843	1	2	false	0.5599051008303412	0.8907581149573609	2.652551411051871E-250	neuronal cell body
GO:0016772	16515	1632	3	1	2841	1	1	false	0.5744456177411846	0.9038208168642728	0.0	transferase activity, transferring phosphorus-containing groups
GO:0016020	16515	6329	3	1	10934	1	1	false	0.5788366563045235	0.9038208168642728	0.0	membrane
GO:0005488	16515	9221	3	2	11969	2	1	false	0.5935119881858022	0.9038208168642728	0.0	binding
GO:0001701	16515	339	3	1	571	1	1	false	0.5936952714536811	0.9038208168642728	9.130771441335421E-167	in utero embryonic development
GO:0016301	16515	1426	3	1	2396	1	2	false	0.5951585976633993	0.9038208168642728	0.0	kinase activity
GO:0015833	16515	1929	3	2	2495	2	2	false	0.597684864514521	0.9038208168642728	0.0	peptide transport
GO:0000381	16515	66	3	1	110	1	2	false	0.5999999999999884	0.9038208168642728	9.110786969639381E-32	regulation of alternative mRNA splicing, via spliceosome
GO:0043170	16515	7606	3	3	8995	3	1	false	0.6045594349971944	0.9038208168642728	0.0	macromolecule metabolic process
GO:0032268	16515	2427	3	1	6488	2	3	false	0.6082542586839568	0.9038208168642728	0.0	regulation of cellular protein metabolic process
GO:0046488	16515	196	3	1	322	1	1	false	0.6086956521738635	0.9038208168642728	5.509634332467829E-93	phosphatidylinositol metabolic process
GO:0005688	16515	84	3	1	138	1	2	false	0.6086956521738981	0.9038208168642728	1.1059483399224579E-39	U6 snRNP
GO:0031981	16515	2789	3	1	4497	1	2	false	0.6201912386041649	0.9052996682595198	0.0	nuclear lumen
GO:0032991	16515	4639	3	1	11845	2	1	false	0.6299207126241301	0.9052996682595198	0.0	protein-containing complex
GO:0019538	16515	5250	3	2	8935	3	3	false	0.6300362904048815	0.9052996682595198	0.0	protein metabolic process
GO:0034613	16515	2012	3	2	2533	2	2	false	0.6308718595430206	0.9052996682595198	0.0	cellular protein localization
GO:2000112	16515	2359	3	1	3737	1	3	false	0.6312550173929603	0.9052996682595198	0.0	regulation of cellular macromolecule biosynthetic process
GO:0009792	16515	587	3	1	929	1	1	false	0.6318622174382771	0.9052996682595198	1.2806725586208028E-264	embryo development ending in birth or egg hatching
GO:0016070	16515	3298	3	3	3833	3	1	false	0.6369133174979446	0.9072311789941652	0.0	RNA metabolic process
GO:0051028	16515	145	3	2	181	2	1	false	0.6408839779005704	0.907610257720461	8.233208751064726E-39	mRNA transport
GO:0048513	16515	3125	3	1	4812	1	2	false	0.6494181213633105	0.9130434782608504	0.0	animal organ development
GO:0005686	16515	90	3	1	138	1	1	false	0.6521739130434646	0.9130434782608504	2.666106080399966E-38	U2 snRNP
GO:0001654	16515	323	3	1	492	1	2	false	0.6565040650405117	0.9138834996302578	9.127290303776097E-137	eye development
GO:0051234	16515	4792	3	2	5875	2	1	false	0.6652749440408866	0.9208607982486848	0.0	establishment of localization
GO:0000398	16515	333	3	1	491	1	2	false	0.6782077393074075	0.9328767428821028	2.8516796959002448E-133	mRNA splicing, via spliceosome
GO:0031326	16515	2783	3	1	6367	2	3	false	0.6831794635377593	0.9328767428821028	0.0	regulation of cellular biosynthetic process
GO:0007275	16515	4343	3	1	6284	1	2	false	0.6911203055396322	0.9328767428821028	0.0	multicellular organism development
GO:0004674	16515	817	3	1	1176	1	1	false	0.6947278911564683	0.9328767428821028	2.3066182299E-313	protein serine/threonine kinase activity
GO:0050794	16515	8239	3	2	12995	3	2	false	0.6962203657135632	0.9328767428821028	0.0	regulation of cellular process
GO:0006807	16515	8339	3	3	9406	3	1	false	0.6968018120303053	0.9328767428821028	0.0	nitrogen compound metabolic process
GO:0006793	16515	3009	3	1	8863	3	1	false	0.7119019437906366	0.9479129142864455	0.0	phosphorus metabolic process
GO:0006650	16515	322	3	1	446	1	2	false	0.7219730941703472	0.9561265301174868	7.689835624801014E-114	glycerophospholipid metabolic process
GO:0006996	16515	4814	3	1	6509	1	1	false	0.7395913350707962	0.956561342041475	0.0	organelle organization
GO:0016310	16515	2217	3	1	2991	1	1	false	0.7412236710138105	0.956561342041475	0.0	phosphorylation
GO:0044267	16515	4687	3	2	7022	3	2	false	0.7418478436469177	0.956561342041475	0.0	cellular protein metabolic process
GO:0051246	16515	2575	3	1	6895	3	4	false	0.7541128910109309	0.956561342041475	0.0	regulation of protein metabolic process
GO:0065008	16515	3583	3	1	9584	3	1	false	0.7545577749466303	0.956561342041475	0.0	regulation of biological quality
GO:0032502	16515	5265	3	1	13878	3	1	false	0.7609849240888042	0.956561342041475	0.0	developmental process
GO:0048583	16515	3777	3	1	9953	3	2	false	0.761120007490927	0.956561342041475	0.0	regulation of response to stimulus
GO:1901564	16515	6170	3	2	9003	3	2	false	0.7652867706170416	0.956561342041475	0.0	organonitrogen compound metabolic process
GO:0071427	16515	109	3	2	124	2	1	false	0.7718332022029515	0.956561342041475	1.2535992569004354E-19	mRNA-containing ribonucleoprotein complex export from nucleus
GO:0003824	16515	6357	3	1	11969	2	1	false	0.7801742904959434	0.956561342041475	0.0	catalytic activity
GO:0016773	16515	1274	3	1	1632	1	1	false	0.78063725490163	0.956561342041475	0.0	phosphotransferase activity, alcohol group as acceptor
GO:0043565	16515	1505	3	1	1911	1	1	false	0.7875457875451017	0.956561342041475	0.0	sequence-specific DNA binding
GO:0005622	16515	10525	3	2	11845	2	1	false	0.7895315334192725	0.956561342041475	0.0	intracellular
GO:0009987	16515	12841	3	3	13878	3	1	false	0.7921516040267216	0.956561342041475	0.0	cellular process
GO:0044238	16515	8708	3	3	9406	3	1	false	0.7934676642863485	0.956561342041475	0.0	primary metabolic process
GO:0000375	16515	336	3	1	423	1	1	false	0.794326241134673	0.956561342041475	9.236000318294528E-93	RNA splicing, via transesterification reactions
GO:0120025	16515	1906	3	1	2390	1	2	false	0.797489539750139	0.956561342041475	0.0	plasma membrane bounded cell projection
GO:0042886	16515	1950	3	2	2183	2	1	false	0.7978807156211561	0.956561342041475	3.676E-321	amide transport
GO:0043227	16515	7507	3	1	9283	1	1	false	0.808682537973074	0.956561342041475	0.0	membrane-bounded organelle
GO:0043231	16515	7335	3	1	9029	1	2	false	0.812382323626683	0.956561342041475	0.0	intracellular membrane-bounded organelle
GO:0008104	16515	2531	3	2	2808	2	1	false	0.8124060524294807	0.956561342041475	0.0	protein localization
GO:0009889	16515	2875	3	1	6647	3	2	false	0.817321025186757	0.956561342041475	0.0	regulation of biosynthetic process
GO:0009059	16515	3643	3	1	8388	3	2	false	0.819026869518809	0.956561342041475	0.0	macromolecule biosynthetic process
GO:0032501	16515	6028	3	1	13878	3	1	false	0.8190509873980014	0.956561342041475	0.0	multicellular organismal process
GO:0006397	16515	491	3	1	1129	3	2	false	0.8199097217498357	0.956561342041475	0.0	mRNA processing
GO:0050657	16515	181	3	2	199	2	1	false	0.8268615806304179	0.9568430217100999	5.903810043998575E-26	nucleic acid transport
GO:0034645	16515	3359	3	1	7536	3	3	false	0.829771731072282	0.9568430217100999	0.0	cellular macromolecule biosynthetic process
GO:0051252	16515	2375	3	1	5290	3	3	false	0.8327570168205454	0.9568430217100999	0.0	regulation of RNA metabolic process
GO:0051716	16515	5952	3	1	13037	3	2	false	0.8395267692835545	0.9568430217100999	0.0	cellular response to stimulus
GO:0043226	16515	9283	3	1	10934	1	1	false	0.849003109566795	0.9568430217100999	0.0	organelle
GO:0048731	16515	4127	3	1	4812	1	2	false	0.8576475477984249	0.9568430217100999	0.0	system development
GO:0071840	16515	6683	3	1	13878	3	1	false	0.8606764507703596	0.9568430217100999	0.0	cellular component organization or biogenesis
GO:0008150	16515	13878	3	3	14589	3	1	false	0.8607945342954457	0.9568430217100999	0.0	biological_process
GO:0010556	16515	2677	3	1	5514	3	3	false	0.8638697436371687	0.9568430217100999	0.0	regulation of macromolecule biosynthetic process
GO:0005886	16515	5537	3	1	6400	1	2	false	0.8651562500031486	0.9568430217100999	0.0	plasma membrane
GO:0071704	16515	8995	3	3	9406	3	1	false	0.874545178066278	0.9568430217100999	0.0	organic substance metabolic process
GO:0009058	16515	4757	3	1	9406	3	1	false	0.879295921929117	0.9568430217100999	0.0	biosynthetic process
GO:0016043	16515	6509	3	1	12854	3	2	false	0.8797525176564943	0.9568430217100999	0.0	cellular component organization
GO:0044249	16515	4600	3	1	8896	3	2	false	0.8874224924639371	0.9568430217100999	0.0	cellular biosynthetic process
GO:1901576	16515	4681	3	1	9027	3	2	false	0.8884464649857995	0.9568430217100999	0.0	organic substance biosynthetic process
GO:0043412	16515	3949	3	1	7606	3	1	false	0.8888982547681775	0.9568430217100999	0.0	macromolecule modification
GO:0005682	16515	123	3	1	138	1	1	false	0.8913043478260989	0.9568430217100999	2.296025029039603E-20	U5 snRNP
GO:0050896	16515	7281	3	1	13878	3	1	false	0.8926121448533996	0.9568430217100999	0.0	response to stimulus
GO:0015031	16515	1899	3	2	2008	2	2	false	0.8943553141698485	0.9568430217100999	2.850273740397961E-183	protein transport
GO:0036211	16515	3764	3	1	5415	2	2	false	0.9070789079692957	0.9619651872272852	0.0	protein modification process
GO:0005575	16515	11845	3	2	14589	3	1	false	0.9071973142816022	0.9619651872272852	0.0	cellular_component
GO:0048856	16515	4812	3	1	5265	1	1	false	0.9139601139625344	0.9619651872272852	0.0	anatomical structure development
GO:0003674	16515	11969	3	2	14589	3	1	false	0.9148485249957446	0.9619651872272852	0.0	molecular_function
GO:0003677	16515	1911	3	1	2455	2	1	false	0.950968782831871	0.9922550299618961	0.0	DNA binding
GO:0044271	16515	3707	3	1	5830	3	2	false	0.951754824657329	0.9922550299618961	0.0	cellular nitrogen compound biosynthetic process
GO:0006464	16515	3764	3	1	4687	2	2	false	0.9612532407508005	0.9934183463594856	0.0	cellular protein modification process
GO:0006810	16515	4702	3	2	4792	2	1	false	0.9627862864732899	0.9934183463594856	1.9528703698435357E-193	transport
GO:0097525	16515	138	3	1	143	1	1	false	0.9650349650349288	0.9934183463594856	2.1537481410756937E-9	spliceosomal snRNP complex
GO:0043009	16515	571	3	1	587	1	1	false	0.9727427597954765	0.9940908324389506	1.2941493882636457E-31	chordate embryonic development
GO:0043229	16515	9004	3	1	10673	2	2	false	0.9755589388768211	0.9940908324389506	0.0	intracellular organelle
GO:0006913	16515	332	3	2	335	2	1	false	0.9821431763340331	0.9940908324389506	1.6103331859880216E-7	nucleocytoplasmic transport
GO:0150063	16515	324	3	1	327	1	1	false	0.9908256880734531	0.9940908324389506	1.7318191461262801E-7	visual system development
GO:0000377	16515	333	3	1	336	1	1	false	0.9910714285714112	0.9940908324389506	1.5959552111131003E-7	RNA splicing, via transesterification reactions with bulged adenosine as nucleophile
GO:0006796	16515	2991	3	1	3009	1	1	false	0.9940179461596822	0.9940908324389506	1.6476590431454356E-47	phosphate-containing compound metabolic process
GO:0110165	16515	10934	3	1	11845	2	1	false	0.9940908324389506	0.9940908324389506	0.0	cellular anatomical entity
GO:0000000	16515	14589	3	3	0	0	0	true	1.0	1.0	1.0	Gene Ontology
GO:0050658	16515	181	3	2	181	2	2	true	1.0	1.0	1.0	RNA transport
