## Supplementary File S4 for "PIGNON: A protein-protein interaction-guided functional enrichment analysis for quantitative proteomics": table-mcl2_cluster1070-Parent-Child-Union-Benjamini-Hochberg.txt

ID	Pop.total	Pop.term	Study.total	Study.term	Pop.family	Study.family	nparents	is.trivial	p	p.adjusted	p.min	name
GO:0061178	16515	53	3	1	4098	1	4	false	0.012933138116158772	0.8102214686755111	2.0477404353042915E-122	regulation of insulin secretion involved in cellular response to glucose stimulus
GO:0040011	16515	1650	3	2	13878	2	1	false	0.014128046915496557	0.8102214686755111	0.0	locomotion
GO:0021766	16515	75	3	1	4812	1	3	false	0.015586034912721277	0.8102214686755111	2.964444307706417E-167	hippocampus development
GO:0021761	16515	98	3	1	4127	1	2	false	0.023746062515114606	0.8102214686755111	1.4007045837902847E-200	limbic system development
GO:0006928	16515	2076	3	2	12841	2	1	false	0.026126520847572252	0.8102214686755111	0.0	movement of cell or subcellular component
GO:0021543	16515	151	3	1	4812	1	2	false	0.031379883624279986	0.8102214686755111	8.662352460769426E-291	pallium development
GO:0032793	16515	17	3	1	522	1	1	false	0.03256704980842778	0.8102214686755111	2.9176343390323934E-32	positive regulation of CREB transcription factor activity
GO:0032970	16515	356	3	1	8362	1	2	false	0.04257354699815175	0.8102214686755111	0.0	regulation of actin filament-based process
GO:0098552	16515	473	3	1	10934	1	3	false	0.043259557344227456	0.8102214686755111	0.0	side of membrane
GO:0097478	16515	473	3	1	10934	1	2	false	0.043259557344227456	0.8102214686755111	0.0	leaflet of membrane bilayer
GO:0021537	16515	228	3	1	4812	1	2	false	0.04738154613467435	0.8102214686755111	0.0	telencephalon development
GO:0044297	16515	538	3	1	10934	1	1	false	0.04920431681012182	0.8102214686755111	0.0	cell body
GO:0071322	16515	126	3	1	2539	1	3	false	0.04962583694366416	0.8102214686755111	5.720308156008749E-217	cellular response to carbohydrate stimulus
GO:0009897	16515	297	3	1	5657	1	3	false	0.05250132579099946	0.8102214686755111	0.0	external side of plasma membrane
GO:0009914	16515	269	3	1	4834	1	2	false	0.05564749689717513	0.8102214686755111	0.0	hormone transport
GO:0035773	16515	60	3	1	971	1	3	false	0.06179196704426901	0.8102214686755111	3.1287075749082685E-97	insulin secretion involved in cellular response to glucose stimulus
GO:0019199	16515	100	3	1	1608	1	2	false	0.06218905472636221	0.8102214686755111	5.090666000335808E-162	transmembrane receptor protein kinase activity
GO:0046883	16515	222	3	1	3557	1	5	false	0.062412145066110966	0.8102214686755111	0.0	regulation of hormone secretion
GO:0048471	16515	689	3	1	10934	1	2	false	0.06301445033861992	0.8102214686755111	0.0	perinuclear region of cytoplasm
GO:0005783	16515	543	3	1	8452	1	3	false	0.0642451490769298	0.8102214686755111	0.0	endoplasmic reticulum
GO:0009986	16515	740	3	1	10934	1	1	false	0.06767880007339104	0.8102214686755111	0.0	cell surface
GO:0009743	16515	208	3	1	3035	1	2	false	0.0685337726523878	0.8102214686755111	0.0	response to carbohydrate
GO:0060089	16515	856	3	1	11969	1	1	false	0.07151808839512869	0.8102214686755111	0.0	molecular transducer activity
GO:0030900	16515	345	3	1	4812	1	2	false	0.07169576059851716	0.8102214686755111	0.0	forebrain development
GO:0043235	16515	336	3	1	4639	1	1	false	0.07242940288843032	0.8102214686755111	0.0	receptor complex
GO:0036477	16515	797	3	1	10934	1	1	false	0.07289189683585913	0.8102214686755111	0.0	somatodendritic compartment
GO:1903530	16515	650	3	1	8512	1	3	false	0.07636278195536682	0.8173645920407782	0.0	regulation of secretion by cell
GO:0051091	16515	522	3	1	5712	1	4	false	0.09138655462160414	0.8853155344435998	0.0	positive regulation of DNA-binding transcription factor activity
GO:0030029	16515	719	3	1	12841	2	1	false	0.10885400177192539	0.8853155344435998	0.0	actin filament-based process
GO:0005003	16515	18	3	1	148	1	2	false	0.12162162162161722	0.8853155344435998	1.6196392504662852E-23	ephrin receptor activity
GO:0005623	16515	1465	3	1	11845	1	1	false	0.12368087800810075	0.8853155344435998	0.0	cell
GO:0010817	16515	444	3	1	3583	1	1	false	0.12391850404698873	0.8853155344435998	0.0	regulation of hormone levels
GO:0019725	16515	841	3	1	12869	2	3	false	0.12643570019427885	0.8853155344435998	0.0	cellular homeostasis
GO:0048013	16515	84	3	1	663	1	1	false	0.12669683257920214	0.8853155344435998	7.927385079231206E-109	ephrin receptor signaling pathway
GO:0140110	16515	1582	3	1	11969	1	1	false	0.13217478486108755	0.8853155344435998	0.0	transcription regulator activity
GO:0032989	16515	1057	3	1	7814	1	3	false	0.13527002815414413	0.8853155344435998	0.0	cellular component morphogenesis
GO:0005791	16515	77	3	1	543	1	1	false	0.1418047882136262	0.8853155344435998	1.0988158503889974E-95	rough endoplasmic reticulum
GO:0006935	16515	556	3	1	3829	1	2	false	0.14520762601190845	0.8853155344435998	0.0	chemotaxis
GO:0060322	16515	701	3	1	4812	1	1	false	0.14567747298423697	0.8853155344435998	0.0	head development
GO:0051090	16515	647	3	1	4303	1	3	false	0.1503602138044959	0.8853155344435998	0.0	regulation of DNA-binding transcription factor activity
GO:0051649	16515	801	3	1	5310	1	3	false	0.15084745762674312	0.8853155344435998	0.0	establishment of localization in cell
GO:0044093	16515	1894	3	1	11969	1	2	false	0.15824212549104053	0.8853155344435998	0.0	positive regulation of molecular function
GO:0004713	16515	211	3	1	1261	1	2	false	0.16732751784291128	0.8853155344435998	1.5569816001491947E-246	protein tyrosine kinase activity
GO:0001678	16515	135	3	1	793	1	2	false	0.17023959646903217	0.8853155344435998	1.9411979300083042E-156	cellular glucose homeostasis
GO:0042995	16515	1906	3	1	10934	1	1	false	0.17431863910815049	0.8853155344435998	0.0	cell projection
GO:0060341	16515	720	3	1	4068	1	2	false	0.17699115044262173	0.8853155344435998	0.0	regulation of cellular localization
GO:0051179	16515	5875	3	2	13878	2	1	false	0.1791922991130472	0.8853155344435998	0.0	localization
GO:0051347	16515	662	3	1	3461	1	3	false	0.19127419820881467	0.8853155344435998	0.0	positive regulation of transferase activity
GO:0018108	16515	354	3	1	1849	1	2	false	0.19145484045410777	0.8853155344435998	0.0	peptidyl-tyrosine phosphorylation
GO:0009306	16515	519	3	1	2617	1	4	false	0.19831868551785156	0.8853155344435998	0.0	protein secretion
GO:0002790	16515	542	3	1	2726	1	2	false	0.19882611885543847	0.8853155344435998	0.0	peptide secretion
GO:0140352	16515	1405	3	1	13247	2	2	false	0.20088156271453317	0.8853155344435998	0.0	export from cell
GO:0019932	16515	499	3	1	2462	1	1	false	0.20268074736002442	0.8853155344435998	0.0	second-messenger-mediated signaling
GO:0007420	16515	659	3	1	3235	1	3	false	0.20370942813013165	0.8853155344435998	0.0	brain development
GO:0097485	16515	253	3	1	2319	2	3	false	0.20633689285436124	0.8853155344435998	0.0	neuron projection guidance
GO:0071692	16515	525	3	1	2531	1	1	false	0.2074278941129245	0.8853155344435998	0.0	protein localization to extracellular region
GO:0043085	16515	1381	3	1	6623	1	3	false	0.20851577834871823	0.8853155344435998	0.0	positive regulation of catalytic activity
GO:0033500	16515	221	3	1	1045	1	1	false	0.21148325358854747	0.8853155344435998	2.3881191266294634E-233	carbohydrate homeostasis
GO:0007417	16515	893	3	1	4127	1	2	false	0.21637993699987298	0.8853155344435998	0.0	central nervous system development
GO:0035556	16515	2462	3	1	11378	1	2	false	0.21638249252807953	0.8853155344435998	0.0	intracellular signal transduction
GO:0033043	16515	1180	3	1	5370	1	2	false	0.21973929236441067	0.8853155344435998	0.0	regulation of organelle organization
GO:0051128	16515	2242	3	1	10141	1	2	false	0.22108273345664592	0.8853155344435998	0.0	regulation of cellular component organization
GO:0030030	16515	1456	3	1	6509	1	1	false	0.22369027500317964	0.8853155344435998	0.0	cell projection organization
GO:0051338	16515	966	3	1	3980	1	2	false	0.2427135678391271	0.8853155344435998	0.0	regulation of transferase activity
GO:0090087	16515	662	3	1	2719	1	2	false	0.2434718646561063	0.8853155344435998	0.0	regulation of peptide transport
GO:0032880	16515	928	3	1	3765	1	2	false	0.2464807436922732	0.8853155344435998	0.0	regulation of protein localization
GO:0010562	16515	1074	3	1	4324	1	3	false	0.24838112858466996	0.8853155344435998	0.0	positive regulation of phosphorus metabolic process
GO:0051493	16515	503	3	1	2019	1	2	false	0.2491332342744797	0.8853155344435998	0.0	regulation of cytoskeleton organization
GO:0065009	16515	3314	3	1	13061	1	2	false	0.25373248602843107	0.8853155344435998	0.0	regulation of molecular function
GO:0023061	16515	600	3	1	2361	1	2	false	0.2541296060990511	0.8853155344435998	0.0	signal release
GO:0035592	16515	519	3	1	1984	1	2	false	0.26159274193559334	0.8853155344435998	0.0	establishment of protein localization to extracellular region
GO:0031325	16515	2641	3	1	9799	1	4	false	0.26951729768258487	0.8853155344435998	0.0	positive regulation of cellular metabolic process
GO:0009893	16515	2828	3	1	10458	1	3	false	0.2704149933068421	0.8853155344435998	0.0	positive regulation of metabolic process
GO:0051174	16515	1639	3	1	5798	1	2	false	0.2826836840292832	0.8853155344435998	0.0	regulation of phosphorus metabolic process
GO:0051336	16515	1199	3	1	4153	1	2	false	0.28870695882452857	0.8853155344435998	0.0	regulation of hydrolase activity
GO:0043087	16515	437	3	1	1470	1	2	false	0.29727891156468783	0.8853155344435998	0.0	regulation of GTPase activity
GO:0007010	16515	1441	3	1	4814	1	1	false	0.2993352721239803	0.8853155344435998	0.0	cytoskeleton organization
GO:0051049	16515	1594	3	1	5283	1	2	false	0.3017225061525284	0.8853155344435998	0.0	regulation of transport
GO:0051046	16515	692	3	1	2270	1	2	false	0.30484581497777946	0.8853155344435998	0.0	regulation of secretion
GO:0018193	16515	1150	3	1	3764	1	1	false	0.3055260361314704	0.8853155344435998	0.0	peptidyl-amino acid modification
GO:0018212	16515	354	3	1	1150	1	1	false	0.30782608695647534	0.8853155344435998	1.8418560259272367E-307	peptidyl-tyrosine modification
GO:0050790	16515	2225	3	1	7147	1	2	false	0.31131943472872503	0.8853155344435998	0.0	regulation of catalytic activity
GO:0004672	16515	1176	3	1	3759	1	4	false	0.3128491620111756	0.8853155344435998	0.0	protein kinase activity
GO:0042330	16515	556	3	1	3248	2	2	false	0.31310485920280084	0.8853155344435998	0.0	taxis
GO:0046903	16515	1477	3	1	4702	1	1	false	0.3141216503625501	0.8853155344435998	0.0	secretion
GO:0012505	16515	3456	3	1	10934	1	3	false	0.31607828791008497	0.8853155344435998	0.0	endomembrane system
GO:0070201	16515	688	3	1	2163	1	2	false	0.31807674526151986	0.8853155344435998	0.0	regulation of establishment of protein localization
GO:1901701	16515	1030	3	1	3209	1	2	false	0.32097226550385777	0.8853155344435998	0.0	cellular response to oxygen-containing compound
GO:0033674	16515	596	3	1	1822	1	4	false	0.32711306256847844	0.8853155344435998	0.0	positive regulation of kinase activity
GO:0007267	16515	1687	3	1	5153	1	2	false	0.3273821075087925	0.8853155344435998	0.0	cell-cell signaling
GO:0051223	16515	642	3	1	1947	1	3	false	0.32973805855150695	0.8853155344435998	0.0	regulation of protein transport
GO:0005004	16515	6	3	1	18	1	1	false	0.3333333333333344	0.8853155344435998	5.3867700926524536E-5	GPI-linked ephrin receptor activity
GO:0009605	16515	2447	3	1	7281	1	1	false	0.3360802087618808	0.8853155344435998	0.0	response to external stimulus
GO:0000904	16515	692	3	1	2048	1	2	false	0.33789062500004996	0.8853155344435998	0.0	cell morphogenesis involved in differentiation
GO:0006793	16515	3009	3	1	8863	1	1	false	0.33950129752937425	0.8853155344435998	0.0	phosphorus metabolic process
GO:1901363	16515	3236	3	1	9221	1	1	false	0.3509380761330863	0.8853155344435998	0.0	heterocyclic compound binding
GO:0048858	16515	618	3	1	1730	1	3	false	0.3572254335257796	0.8853155344435998	0.0	cell projection morphogenesis
GO:0097159	16515	3307	3	1	9221	1	1	false	0.35863789177102323	0.8853155344435998	0.0	organic cyclic compound binding
GO:0045937	16515	1074	3	1	2991	1	3	false	0.35907723169522693	0.8853155344435998	0.0	positive regulation of phosphate metabolic process
GO:0050796	16515	165	3	1	459	1	3	false	0.35947712418299105	0.8853155344435998	1.6531265287330204E-129	regulation of insulin secretion
GO:0030073	16515	195	3	1	537	1	2	false	0.3631284916200197	0.8853155344435998	4.4039587156872905E-152	insulin secretion
GO:0007167	16515	947	3	1	2604	1	1	false	0.3636712749612888	0.8853155344435998	0.0	enzyme linked receptor protein signaling pathway
GO:0023051	16515	3308	3	1	9004	1	2	false	0.3673922701004737	0.8853155344435998	0.0	regulation of signaling
GO:0004714	16515	84	3	1	227	1	2	false	0.3700440528634435	0.8853155344435998	1.9772107785203065E-64	transmembrane receptor protein tyrosine kinase activity
GO:0090276	16515	186	3	1	498	1	3	false	0.3734939759036425	0.8853155344435998	3.29590887897364E-142	regulation of peptide hormone secretion
GO:0065008	16515	3583	3	1	9584	1	1	false	0.373852253754843	0.8853155344435998	0.0	regulation of biological quality
GO:0030182	16515	1250	3	1	3328	1	2	false	0.37560096153843164	0.8853155344435998	0.0	neuron differentiation
GO:0098590	16515	2390	3	1	6329	1	2	false	0.37762679728146903	0.8853155344435998	0.0	plasma membrane region
GO:0032956	16515	318	3	1	840	1	3	false	0.37857142857143167	0.8853155344435998	3.5348060425045305E-241	regulation of actin cytoskeleton organization
GO:0048468	16515	1897	3	1	5006	1	3	false	0.3789452656821435	0.8853155344435998	0.0	cell development
GO:0048583	16515	3777	3	1	9953	1	2	false	0.3794835727913067	0.8853155344435998	0.0	regulation of response to stimulus
GO:0045184	16515	1978	3	1	5129	1	2	false	0.3856502242142764	0.8853155344435998	0.0	establishment of protein localization
GO:1901700	16515	1487	3	1	3829	1	1	false	0.3883520501432656	0.8853155344435998	0.0	response to oxygen-containing compound
GO:0030072	16515	223	3	1	574	1	2	false	0.3885017421602583	0.8853155344435998	8.433317105972581E-166	peptide hormone secretion
GO:0022008	16515	1450	3	1	3721	1	2	false	0.3896801934959465	0.8853155344435998	0.0	neurogenesis
GO:0010646	16515	3269	3	1	8383	1	2	false	0.3899558630587546	0.8853155344435998	0.0	regulation of cell communication
GO:0016817	16515	1312	3	1	3358	1	1	false	0.3907087552116796	0.8853155344435998	0.0	hydrolase activity, acting on acid anhydrides
GO:0032991	16515	4639	3	1	11845	1	1	false	0.3916420430583112	0.8853155344435998	0.0	protein-containing complex
GO:0032879	16515	2429	3	1	10462	2	2	false	0.41045963093603816	0.8853155344435998	0.0	regulation of localization
GO:0030036	16515	629	3	1	1519	1	2	false	0.41408821593183887	0.8853155344435998	0.0	actin cytoskeleton organization
GO:0019219	16515	2640	3	1	6350	1	4	false	0.4157480314960086	0.8853155344435998	0.0	regulation of nucleobase-containing compound metabolic process
GO:0031323	16515	4758	3	1	11275	1	3	false	0.4219955654100258	0.8853155344435998	0.0	regulation of cellular metabolic process
GO:0046879	16515	261	3	1	608	1	2	false	0.42927631578949466	0.8853155344435998	1.288043533008145E-179	hormone secretion
GO:0019222	16515	5105	3	1	11880	1	2	false	0.42971380471658216	0.8853155344435998	0.0	regulation of metabolic process
GO:0009889	16515	2875	3	1	6647	1	2	false	0.4325259515560682	0.8853155344435998	0.0	regulation of biosynthetic process
GO:0051674	16515	1451	3	1	5875	2	1	false	0.4329906185947071	0.8853155344435998	0.0	localization of cell
GO:0009059	16515	3643	3	1	8388	1	2	false	0.43431092036376584	0.8853155344435998	0.0	macromolecule biosynthetic process
GO:0005773	16515	3678	3	1	8452	1	2	false	0.4351632749624206	0.8853155344435998	0.0	vacuole
GO:0031326	16515	2783	3	1	6367	1	3	false	0.4370975341588632	0.8853155344435998	0.0	regulation of cellular biosynthetic process
GO:0050708	16515	417	3	1	944	1	4	false	0.4417372881354533	0.8853155344435998	1.5851155306691098E-280	regulation of protein secretion
GO:0043549	16515	879	3	1	1984	1	3	false	0.44304435483874477	0.8853155344435998	0.0	regulation of kinase activity
GO:0002791	16515	437	3	1	986	1	3	false	0.44320486815400545	0.8853155344435998	3.509597636446445E-293	regulation of peptide secretion
GO:0034645	16515	3359	3	1	7536	1	3	false	0.4457271762219222	0.8853155344435998	0.0	cellular macromolecule biosynthetic process
GO:0016740	16515	2841	3	1	6357	1	1	false	0.4469089193007851	0.8853155344435998	0.0	transferase activity
GO:0009653	16515	2361	3	1	5265	1	2	false	0.448433048434521	0.8853155344435998	0.0	anatomical structure morphogenesis
GO:0051252	16515	2375	3	1	5290	1	3	false	0.44896030245695573	0.8853155344435998	0.0	regulation of RNA metabolic process
GO:0042327	16515	1021	3	1	2255	1	3	false	0.4527716186250581	0.8853155344435998	0.0	positive regulation of phosphorylation
GO:0006468	16515	1849	3	1	4070	1	2	false	0.45429975429954694	0.8853155344435998	0.0	protein phosphorylation
GO:0070887	16515	2939	3	1	6418	1	2	false	0.4579308195697249	0.8853155344435998	0.0	cellular response to chemical stimulus
GO:0071705	16515	2183	3	1	4702	1	1	false	0.4642705231834458	0.8853155344435998	0.0	nitrogen compound transport
GO:0048869	16515	3513	3	1	13027	2	2	false	0.4666342097695012	0.8853155344435998	0.0	cellular developmental process
GO:0048667	16515	545	3	1	1154	1	2	false	0.4722703639515174	0.8853155344435998	0.0	cell morphogenesis involved in neuron differentiation
GO:0042592	16515	1707	3	1	3583	1	1	false	0.4764164108288804	0.8853155344435998	0.0	homeostatic process
GO:0007399	16515	1971	3	1	4127	1	1	false	0.4775866246659873	0.8853155344435998	0.0	nervous system development
GO:0090304	16515	3833	3	1	8019	1	2	false	0.4779897742858977	0.8853155344435998	0.0	nucleic acid metabolic process
GO:0010467	16515	3646	3	1	7606	1	1	false	0.47935840126125334	0.8853155344435998	0.0	gene expression
GO:0140096	16515	3053	3	1	6357	1	1	false	0.4802579833254222	0.8853155344435998	0.0	catalytic activity, acting on a protein
GO:0010468	16515	2644	3	1	5456	1	2	false	0.48460410557359895	0.8853155344435998	0.0	regulation of gene expression
GO:0010556	16515	2677	3	1	5514	1	3	false	0.48549147624212136	0.8853155344435998	0.0	regulation of macromolecule biosynthetic process
GO:0006351	16515	2161	3	1	4421	1	3	false	0.4888034381364633	0.8853155344435998	0.0	transcription, DNA-templated
GO:0006139	16515	4384	3	1	8848	1	5	false	0.49547920433637904	0.8853155344435998	0.0	nucleobase-containing compound metabolic process
GO:0097447	16515	581	3	1	1166	1	3	false	0.49828473413403224	0.8853155344435998	0.0	dendritic tree
GO:0009058	16515	4757	3	1	9406	1	1	false	0.5057410163721884	0.8853155344435998	0.0	biosynthetic process
GO:0032774	16515	2371	3	1	4657	1	3	false	0.5091260468124964	0.8853155344435998	0.0	RNA biosynthetic process
GO:0046483	16515	4528	3	1	8863	1	1	false	0.5108879611877025	0.8853155344435998	0.0	heterocycle metabolic process
GO:0051171	16515	4412	3	1	8635	1	2	false	0.5109438332384818	0.8853155344435998	0.0	regulation of nitrogen compound metabolic process
GO:0071944	16515	5612	3	1	10934	1	1	false	0.5132613865040625	0.8853155344435998	0.0	cell periphery
GO:0080090	16515	4581	3	1	8908	1	2	false	0.5142568477784497	0.8853155344435998	0.0	regulation of primary metabolic process
GO:0019935	16515	257	3	1	499	1	1	false	0.5150300601201637	0.8853155344435998	2.1433384155952373E-149	cyclic-nucleotide-mediated signaling
GO:0006725	16515	4570	3	1	8863	1	1	false	0.5156267629462289	0.8853155344435998	0.0	cellular aromatic compound metabolic process
GO:0048666	16515	1027	3	1	1990	1	2	false	0.5160804020101041	0.8853155344435998	0.0	neuron development
GO:0044249	16515	4600	3	1	8896	1	2	false	0.5170863309352786	0.8853155344435998	0.0	cellular biosynthetic process
GO:1901576	16515	4681	3	1	9027	1	2	false	0.518555444775452	0.8853155344435998	0.0	organic substance biosynthetic process
GO:0043412	16515	3949	3	1	7606	1	1	false	0.5191953720732142	0.8853155344435998	0.0	macromolecule modification
GO:0005737	16515	6076	3	1	11683	1	2	false	0.5200718993428045	0.8853155344435998	0.0	cytoplasm
GO:0061564	16515	477	3	1	915	1	1	false	0.5213114754098666	0.8853155344435998	3.141381716105017E-274	axon development
GO:0042221	16515	3829	3	1	7281	1	1	false	0.5258893009187912	0.8853155344435998	0.0	response to chemical
GO:0016787	16515	3358	3	1	6357	1	1	false	0.5282365895857171	0.8853155344435998	0.0	hydrolase activity
GO:0003700	16515	1187	3	1	2246	1	3	false	0.5284951024046584	0.8853155344435998	0.0	DNA-binding transcription factor activity
GO:0071702	16515	2495	3	1	4702	1	1	false	0.5306252658462377	0.8853155344435998	0.0	organic substance transport
GO:1901360	16515	4777	3	1	8995	1	1	false	0.5310728182328325	0.8853155344435998	0.0	organic cyclic compound metabolic process
GO:0003824	16515	6357	3	1	11969	1	1	false	0.5311220653368192	0.8853155344435998	0.0	catalytic activity
GO:0018130	16515	3081	3	1	5741	1	2	false	0.5366660860487552	0.8853155344435998	0.0	heterocycle biosynthetic process
GO:0019438	16515	3096	3	1	5759	1	2	false	0.5375933321753205	0.8853155344435998	0.0	aromatic compound biosynthetic process
GO:0019220	16515	1639	3	1	2991	1	2	false	0.547977265128627	0.8853155344435998	0.0	regulation of phosphate metabolic process
GO:1901362	16515	3230	3	1	5889	1	2	false	0.5484802173548106	0.8853155344435998	0.0	organic cyclic compound biosynthetic process
GO:0043005	16515	1047	3	1	1906	1	1	false	0.54931794333664	0.8853155344435998	0.0	neuron projection
GO:0034641	16515	5039	3	1	9147	1	2	false	0.5508910025088619	0.8853155344435998	0.0	cellular nitrogen compound metabolic process
GO:0030425	16515	581	3	1	1047	1	2	false	0.5549188156636807	0.8853155344435998	1.4979502321803E-311	dendrite
GO:0043025	16515	472	3	1	843	1	2	false	0.5599051008303412	0.8853155344435998	2.652551411051871E-250	neuronal cell body
GO:0007166	16515	2604	3	1	4610	1	1	false	0.5648590021697816	0.8853155344435998	0.0	cell surface receptor signaling pathway
GO:0003924	16515	723	3	1	1279	1	1	false	0.5652853792025586	0.8853155344435998	0.0	GTPase activity
GO:0016772	16515	1632	3	1	2841	1	1	false	0.5744456177411846	0.8853155344435998	0.0	transferase activity, transferring phosphorus-containing groups
GO:0030424	16515	602	3	1	1047	1	1	false	0.5749761222538338	0.8853155344435998	3.60013370824989E-309	axon
GO:0007411	16515	251	3	1	436	1	2	false	0.5756880733944462	0.8853155344435998	2.1968011553238228E-128	axon guidance
GO:0016020	16515	6329	3	1	10934	1	1	false	0.5788366563045235	0.8853155344435998	0.0	membrane
GO:0060255	16515	4602	3	1	7947	1	2	false	0.5790864477184862	0.8853155344435998	0.0	regulation of macromolecule metabolic process
GO:0006355	16515	1873	3	1	3216	1	4	false	0.5824004975125974	0.8853155344435998	0.0	regulation of transcription, DNA-templated
GO:0019538	16515	5250	3	1	8935	1	3	false	0.5875769445978096	0.8853155344435998	0.0	protein metabolic process
GO:0048522	16515	4621	3	1	12886	2	3	false	0.5886318945909153	0.8853155344435998	0.0	positive regulation of cellular process
GO:0007165	16515	4610	3	1	12851	2	5	false	0.5887867740014167	0.8853155344435998	0.0	signal transduction
GO:0016301	16515	1426	3	1	2396	1	2	false	0.5951585976633993	0.8853155344435998	0.0	kinase activity
GO:0031175	16515	915	3	1	1533	1	2	false	0.5968688845399999	0.8853155344435998	0.0	neuron projection development
GO:0023052	16515	5095	3	1	13878	2	1	false	0.599489557351409	0.8853155344435998	0.0	signaling
GO:0032990	16515	638	3	1	1057	1	1	false	0.6035950804161297	0.8853155344435998	2.1711294386699665E-307	cell part morphogenesis
GO:0071333	16515	118	3	1	195	1	3	false	0.6051282051282403	0.8853155344435998	2.6239986128565743E-56	cellular response to glucose stimulus
GO:0034654	16515	3033	3	1	4963	1	5	false	0.6111223050563478	0.8853155344435998	0.0	nucleobase-containing compound biosynthetic process
GO:0048878	16515	1045	3	1	1707	1	1	false	0.6121851200940747	0.8853155344435998	0.0	chemical homeostasis
GO:0001067	16515	1507	3	1	2455	1	1	false	0.6138492871691265	0.8853155344435998	0.0	regulatory region nucleic acid binding
GO:0032502	16515	5265	3	1	13878	2	1	false	0.6148445949070811	0.8853155344435998	0.0	developmental process
GO:0048518	16515	5275	3	1	13878	2	2	false	0.6157384858932995	0.8853155344435998	0.0	positive regulation of biological process
GO:0055082	16515	717	3	1	1156	1	2	false	0.6202422145332385	0.8873762376242867	0.0	cellular chemical homeostasis
GO:0042325	16515	1477	3	1	2359	1	2	false	0.6261127596442257	0.8899156098856855	0.0	regulation of phosphorylation
GO:0071326	16515	120	3	1	191	1	2	false	0.6282722513089277	0.8899156098856855	3.077046295428523E-54	cellular response to monosaccharide stimulus
GO:2000112	16515	2359	3	1	3737	1	3	false	0.6312550173929603	0.8899156098856855	0.0	regulation of cellular macromolecule biosynthetic process
GO:0044271	16515	3707	3	1	5830	1	2	false	0.6358490566033003	0.8904949972215527	0.0	cellular nitrogen compound biosynthetic process
GO:0007154	16515	5113	3	1	12841	2	1	false	0.637828596625818	0.8904949972215527	0.0	cell communication
GO:0048513	16515	3125	3	1	4812	1	2	false	0.6494181213633105	0.9009667446050964	0.0	animal organ development
GO:0048812	16515	604	3	1	927	1	2	false	0.6515641855448621	0.9009667446050964	1.979770327319711E-259	neuron projection morphogenesis
GO:0007409	16515	435	3	1	659	1	3	false	0.6600910470410094	0.9073810135069627	1.0891818025309468E-182	axonogenesis
GO:0071331	16515	120	3	1	181	1	2	false	0.6629834254143844	0.9073810135069627	9.337885233291021E-50	cellular response to hexose stimulus
GO:0044267	16515	4687	3	1	7022	1	2	false	0.6674736542281041	0.9073810135069627	0.0	cellular protein metabolic process
GO:2001141	16515	2128	3	1	3182	1	4	false	0.6687617850414639	0.9073810135069627	0.0	regulation of RNA biosynthetic process
GO:0032501	16515	6028	3	1	13878	2	1	false	0.6800651759953393	0.9184057750591265	0.0	multicellular organismal process
GO:1901564	16515	6170	3	1	9003	1	2	false	0.6853271131903249	0.9212071428465298	0.0	organonitrogen compound metabolic process
GO:0007275	16515	4343	3	1	6284	1	2	false	0.6911203055396322	0.9246933717636745	0.0	multicellular organism development
GO:0036211	16515	3764	3	1	5415	1	2	false	0.6951061865182656	0.9252968036533722	0.0	protein modification process
GO:0007169	16515	663	3	1	947	1	1	false	0.7001055966206824	0.9252968036533722	2.243481396692591E-250	transmembrane receptor protein tyrosine kinase signaling pathway
GO:0004888	16515	596	3	1	850	1	1	false	0.7011764705885416	0.9252968036533722	2.4718895390397115E-224	transmembrane signaling receptor activity
GO:0051716	16515	5952	3	1	13037	2	2	false	0.7046775995641958	0.9256901194275119	0.0	cellular response to stimulus
GO:0051641	16515	2730	3	1	5875	2	1	false	0.7134757568553679	0.930734621547076	0.0	cellular localization
GO:0071310	16515	2428	3	1	3396	1	2	false	0.7149587750292418	0.930734621547076	0.0	cellular response to organic substance
GO:0044260	16515	6589	3	1	9167	1	2	false	0.7187738627761757	0.9315051405484968	0.0	cellular macromolecule metabolic process
GO:0033036	16515	2808	3	1	5875	2	1	false	0.7275140503814528	0.9386230382153565	0.0	macromolecule localization
GO:0071840	16515	6683	3	1	13878	2	1	false	0.7312312569110183	0.9392259255434857	0.0	cellular component organization or biogenesis
GO:0006996	16515	4814	3	1	6509	1	1	false	0.7395913350707962	0.9409797929972714	0.0	organelle organization
GO:0016310	16515	2217	3	1	2991	1	1	false	0.7412236710138105	0.9409797929972714	0.0	phosphorylation
GO:0003676	16515	2455	3	1	3307	1	2	false	0.7423646809805463	0.9409797929972714	0.0	nucleic acid binding
GO:0016043	16515	6509	3	1	12854	2	2	false	0.7563580887694212	0.9545305137745098	0.0	cellular component organization
GO:0005488	16515	9221	3	1	11969	1	1	false	0.7704068844477681	0.9559498587566571	0.0	binding
GO:0010033	16515	2958	3	1	3829	1	1	false	0.7725254635656792	0.9559498587566571	0.0	response to organic substance
GO:0015833	16515	1929	3	1	2495	1	2	false	0.7731462925850212	0.9559498587566571	0.0	peptide transport
GO:0050896	16515	7281	3	1	13878	2	1	false	0.7740539987858934	0.9559498587566571	0.0	response to stimulus
GO:0005005	16515	14	3	1	18	1	1	false	0.7777777777777801	0.9559498587566571	3.267973856209159E-4	transmembrane-ephrin receptor activity
GO:0003677	16515	1911	3	1	2455	1	1	false	0.778411405295452	0.9559498587566571	0.0	DNA binding
GO:0016773	16515	1274	3	1	1632	1	1	false	0.78063725490163	0.9559498587566571	0.0	phosphotransferase activity, alcohol group as acceptor
GO:0043565	16515	1505	3	1	1911	1	1	false	0.7875457875451017	0.956440526000421	0.0	sequence-specific DNA binding
GO:0044212	16515	1506	3	1	1912	1	2	false	0.7876569037650526	0.956440526000421	0.0	transcription regulatory region DNA binding
GO:0120025	16515	1906	3	1	2390	1	2	false	0.797489539750139	0.9621991104117023	0.0	plasma membrane bounded cell projection
GO:0003690	16515	1527	3	1	1911	1	1	false	0.7990580847709637	0.9621991104117023	0.0	double-stranded DNA binding
GO:0006464	16515	3764	3	1	4687	1	2	false	0.8030723277178098	0.9630203431968756	0.0	cellular protein modification process
GO:0043227	16515	7507	3	1	9283	1	1	false	0.808682537973074	0.9657407168356131	0.0	membrane-bounded organelle
GO:0043231	16515	7335	3	1	9029	1	2	false	0.812382323626683	0.9661666318029275	0.0	intracellular membrane-bounded organelle
GO:0043229	16515	9004	3	1	10673	1	2	false	0.8436240981907518	0.9830663420958972	0.0	intracellular organelle
GO:0019933	16515	217	3	1	257	1	1	false	0.8443579766537549	0.9830663420958972	8.04754023007651E-48	cAMP-mediated signaling
GO:0043170	16515	7606	3	1	8995	1	1	false	0.8455808782695051	0.9830663420958972	0.0	macromolecule metabolic process
GO:0043226	16515	9283	3	1	10934	1	1	false	0.849003109566795	0.9830663420958972	0.0	organelle
GO:0009987	16515	12841	3	2	13878	2	1	false	0.8561333170471993	0.9830663420958972	0.0	cellular process
GO:0048731	16515	4127	3	1	4812	1	2	false	0.8576475477984249	0.9830663420958972	0.0	system development
GO:0016070	16515	3298	3	1	3833	1	1	false	0.8604226454472057	0.9830663420958972	0.0	RNA metabolic process
GO:0005886	16515	5537	3	1	6400	1	2	false	0.8651562500031486	0.9830663420958972	0.0	plasma membrane
GO:0050794	16515	8239	3	1	12995	2	2	false	0.8660714333304281	0.9830663420958972	0.0	regulation of cellular process
GO:0050789	16515	8917	3	1	13878	2	2	false	0.8722301361263364	0.9830663420958972	0.0	regulation of biological process
GO:0006807	16515	8339	3	1	9406	1	1	false	0.8865617690907434	0.9830663420958972	0.0	nitrogen compound metabolic process
GO:0005622	16515	10525	3	1	11845	1	1	false	0.8885605740914505	0.9830663420958972	0.0	intracellular
GO:0034284	16515	185	3	1	208	1	1	false	0.889423076923068	0.9830663420958972	4.420174585003608E-31	response to monosaccharide
GO:0042886	16515	1950	3	1	2183	1	1	false	0.8932661475035535	0.9830663420958972	3.676E-321	amide transport
GO:0048870	16515	1451	3	1	2148	2	3	false	0.8948096993860648	0.9830663420958972	0.0	cell motility
GO:0008152	16515	9406	3	1	13878	2	1	false	0.8961792902955413	0.9830663420958972	0.0	metabolic process
GO:0044237	16515	8863	3	1	13059	2	2	false	0.8967759585791586	0.9830663420958972	0.0	cellular metabolic process
GO:0008104	16515	2531	3	1	2808	1	1	false	0.9013532763532341	0.9830663420958972	0.0	protein localization
GO:1903506	16515	2128	3	1	2359	1	2	false	0.9020771513364592	0.9830663420958972	0.0	regulation of nucleic acid-templated transcription
GO:0032940	16515	1368	3	1	1513	1	2	false	0.9041639127564974	0.9830663420958972	8.433213512315943E-207	secretion by cell
GO:0065007	16515	9584	3	1	13878	2	1	false	0.9042804921127321	0.9830663420958972	0.0	biological regulation
GO:0008150	16515	13878	3	2	14589	2	1	false	0.904901259129079	0.9830663420958972	0.0	biological_process
GO:0016477	16515	1315	3	1	1451	1	1	false	0.9062715368704692	0.9830663420958972	2.5941692467191015E-195	cell migration
GO:0000902	16515	960	3	1	1057	1	1	false	0.9082308420055522	0.9830663420958972	4.187268842637695E-140	cell morphogenesis
GO:0048856	16515	4812	3	1	5265	1	1	false	0.9139601139625344	0.9852264815073817	0.0	anatomical structure development
GO:0000976	16515	1415	3	1	1543	1	2	false	0.9170447180812652	0.9852264815073817	6.742013886341853E-191	transcription regulatory region sequence-specific DNA binding
GO:0110165	16515	10934	3	1	11845	1	1	false	0.9230899113551975	0.9872837703576945	0.0	cellular anatomical entity
GO:0044238	16515	8708	3	1	9406	1	1	false	0.9257920476364541	0.9872837703576945	0.0	primary metabolic process
GO:1990837	16515	1457	3	1	1567	1	2	false	0.9298021697513784	0.9879148053608396	2.7858462114274706E-172	sequence-specific double-stranded DNA binding
GO:0015031	16515	1899	3	1	2008	1	2	false	0.945717131473267	0.9967637540452994	2.850273740397961E-183	protein transport
GO:0030154	16515	3328	3	1	3513	1	1	false	0.9473384571602879	0.9967637540452994	6.4067112836E-314	cell differentiation
GO:0048699	16515	1380	3	1	1450	1	1	false	0.9517241379311188	0.9967637540452994	3.2946673344839256E-121	generation of neurons
GO:0071704	16515	8995	3	1	9406	1	1	false	0.9563044864969051	0.9967637540452994	0.0	organic substance metabolic process
GO:0005575	16515	11845	3	1	14589	2	1	false	0.9646337806792729	0.9967637540452994	0.0	cellular_component
GO:0051234	16515	4792	3	1	5875	2	1	false	0.9660442049034544	0.9967637540452994	0.0	establishment of localization
GO:0003674	16515	11969	3	1	14589	2	1	false	0.9677584797929262	0.9967637540452994	0.0	molecular_function
GO:0017111	16515	1279	3	1	1312	1	1	false	0.9748475609753142	0.9967637540452994	1.671504200825845E-66	nucleoside-triphosphatase activity
GO:0009749	16515	177	3	1	181	1	1	false	0.9779005524861734	0.9967637540452994	2.311996266588438E-8	response to glucose
GO:0009746	16515	181	3	1	185	1	1	false	0.9783783783783792	0.9967637540452994	2.116894490379955E-8	response to hexose
GO:0006810	16515	4702	3	1	4792	1	1	false	0.9812186978288634	0.9967637540452994	1.9528703698435357E-193	transport
GO:0120036	16515	1437	3	1	1456	1	1	false	0.9869505494513129	0.9967637540452994	1.0870553178834464E-43	plasma membrane bounded cell projection organization
GO:0038023	16515	850	3	1	856	1	1	false	0.9929906542054951	0.9967637540452994	1.862586969397614E-15	signaling receptor activity
GO:0006796	16515	2991	3	1	3009	1	1	false	0.9940179461596822	0.9967637540452994	1.6476590431454356E-47	phosphate-containing compound metabolic process
GO:0097659	16515	2359	3	1	2371	1	1	false	0.9949388443690911	0.9967637540452994	1.5605119001577283E-32	nucleic acid-templated transcription
GO:0042593	16515	220	3	1	221	1	1	false	0.9954751131221639	0.9967637540452994	0.004524886877827947	glucose homeostasis
GO:0120039	16515	616	3	1	618	1	1	false	0.9967637540452995	0.9967637540452994	5.24513120695616E-6	plasma membrane bounded cell projection morphogenesis
GO:0000000	16515	14589	3	2	0	0	0	true	1.0	1.0	1.0	Gene Ontology
GO:0016462	16515	1312	3	1	1312	1	1	true	1.0	1.0	1.0	pyrophosphatase activity
GO:0016818	16515	1312	3	1	1312	1	1	true	1.0	1.0	1.0	hydrolase activity, acting on acid anhydrides, in phosphorus-containing anhydrides
