## Supplementary File S4 for "PIGNON: A protein-protein interaction-guided functional enrichment analysis for quantitative proteomics": table-mcl2_cluster1072-Parent-Child-Union-Benjamini-Hochberg.txt

ID	Pop.total	Pop.term	Study.total	Study.term	Pop.family	Study.family	nparents	is.trivial	p	p.adjusted	p.min	name
GO:1901679	16515	12	3	3	1399	3	2	false	4.831173553166413E-7	1.1208322643346079E-4	8.934479950867924E-30	nucleotide transmembrane transport
GO:0015605	16515	12	3	3	1022	3	2	false	1.2402154051212213E-6	1.2445650861944642E-4	3.936211454821207E-28	organophosphate ester transmembrane transporter activity
GO:0015932	16515	16	3	3	1148	3	2	false	2.2266366530897663E-6	1.2445650861944642E-4	2.5535932450345677E-36	nucleobase-containing compound transmembrane transporter activity
GO:1901264	16515	34	3	3	2495	3	1	false	2.3144806680112547E-6	1.2445650861944642E-4	1.1691140906922428E-77	carbohydrate derivative transport
GO:0015866	16515	6	3	3	356	3	3	false	2.682252340936345E-6	1.2445650861944642E-4	3.6900002709272626E-13	ADP transport
GO:1901505	16515	17	3	3	981	3	2	false	4.334932987350847E-6	1.6761740884423275E-4	5.665572663781409E-37	carbohydrate derivative transmembrane transporter activity
GO:0072530	16515	5	3	2	3306	3	3	false	5.487998292898865E-6	1.8188794342179095E-4	3.0477634163738613E-16	purine-containing compound transmembrane transport
GO:0015867	16515	11	3	3	420	3	4	false	1.3458467170310773E-5	3.9029554793901244E-4	6.349877589010232E-22	ATP transport
GO:0015893	16515	130	3	3	5051	3	2	false	1.6667440557078355E-5	4.296495788046865E-4	1.2555527625589518E-261	drug transport
GO:0015851	16515	7	3	2	2500	3	2	false	2.014115494078783E-5	4.672747946262776E-4	8.327252146338115E-21	nucleobase transport
GO:0015748	16515	82	3	3	2495	3	1	false	3.4253076196369925E-5	7.224285161416203E-4	5.031686864014243E-156	organophosphate ester transport
GO:0015205	16515	5	3	2	970	3	2	false	6.370265132277807E-5	0.0012315845922403759	1.411909228688688E-13	nucleobase transmembrane transporter activity
GO:0015217	16515	6	3	3	118	3	4	false	7.492994050562619E-5	0.0013372112459465598	3.034768048667673E-10	ADP transmembrane transporter activity
GO:0006862	16515	14	3	3	267	3	2	false	1.1604164109658757E-4	0.001922975766743451	1.3177356709746994E-23	nucleotide transport
GO:0140323	16515	17	3	3	321	3	3	false	1.245129346966159E-4	0.0019258000566409928	1.3418973740811479E-28	solute:anion antiporter activity
GO:0009914	16515	269	3	3	4834	3	2	false	1.7050925960102623E-4	0.0024723842642148802	0.0	hormone transport
GO:0046883	16515	222	3	3	3557	3	5	false	2.4003949610148218E-4	0.0032758331232672863	0.0	regulation of hormone secretion
GO:0005347	16515	10	3	3	119	3	4	false	4.382457024530777E-4	0.0054140925781051875	9.398864561356068E-15	ATP transmembrane transporter activity
GO:1903530	16515	650	3	3	8512	3	3	false	4.433955128620628E-4	0.0054140925781051875	0.0	regulation of secretion by cell
GO:0015931	16515	199	3	3	2500	3	2	false	4.973771093713084E-4	0.005769574468707177	8.366965467777354E-301	nucleobase-containing compound transport
GO:0005215	16515	1093	3	3	11969	3	1	false	7.596312321165324E-4	0.00839211646909693	0.0	transporter activity
GO:0031975	16515	1126	3	3	10934	3	1	false	0.0010895299763010267	0.011445163749925854	0.0	envelope
GO:0007005	16515	503	3	3	4814	3	1	false	0.0011346498545185112	0.011445163749925854	0.0	mitochondrion organization
GO:0140352	16515	1405	3	3	13247	3	2	false	0.0011908220107580266	0.01151127943732759	0.0	export from cell
GO:0010817	16515	444	3	3	3583	3	1	false	0.001891612847470407	0.017266217813077727	0.0	regulation of hormone levels
GO:0031967	16515	1126	3	3	9029	3	3	false	0.0019350071687069866	0.017266217813077727	0.0	organelle envelope
GO:0005739	16515	1076	3	3	8452	3	2	false	0.0020582622929407332	0.017290718110417116	0.0	mitochondrion
GO:0071817	16515	5	3	1	4790	2	2	false	0.002086810806429652	0.017290718110417116	4.768816726469642E-17	MMXD complex
GO:0005471	16515	4	3	3	23	3	3	false	0.00225861095426312	0.01806888763410496	1.1293054771315566E-4	ATP:ADP antiporter activity
GO:0044419	16515	1871	3	3	13878	3	1	false	0.002447022331852151	0.018845636019514538	0.0	interspecies interaction between organisms
GO:0015711	16515	355	3	3	2603	3	2	false	0.002518166881917891	0.018845636019514538	0.0	organic anion transport
GO:0008219	16515	1921	3	3	12841	3	1	false	0.003343555217028727	0.02382792048812256	0.0	cell death
GO:0019866	16515	497	3	3	3303	3	2	false	0.003389316276327778	0.02382792048812256	0.0	organelle inner membrane
GO:0022853	16515	156	3	3	866	3	2	false	0.005753462349132388	0.03925891955878571	1.2109719550612983E-176	active ion transmembrane transporter activity
GO:0006839	16515	229	3	2	4702	3	1	false	0.006858118143812027	0.04545952598183973	0.0	mitochondrial transport
GO:0009306	16515	519	3	3	2617	3	4	false	0.007763802967736007	0.049065599654898207	0.0	protein secretion
GO:0002790	16515	542	3	3	2726	3	2	false	0.007825117186341525	0.049065599654898207	0.0	peptide secretion
GO:0071692	16515	525	3	3	2531	3	1	false	0.008884454827968616	0.05163535027503242	0.0	protein localization to extracellular region
GO:0042645	16515	43	3	1	4816	1	3	false	0.008928571428590949	0.05163535027503242	3.2158732090127924E-106	mitochondrial nucleoid
GO:0031966	16515	666	3	3	3192	3	2	false	0.009050729471347952	0.05163535027503242	0.0	mitochondrial membrane
GO:0008637	16515	114	3	2	2020	3	2	false	0.009125212764122108	0.05163535027503242	1.0159533885014466E-189	apoptotic mitochondrial changes
GO:0098656	16515	264	3	3	1238	3	2	false	0.009610636505119782	0.05308732545685212	8.504692971374818E-278	anion transmembrane transport
GO:0009295	16515	43	3	1	10934	3	1	false	0.011752794552915391	0.06341042642503188	1.4111074061284083E-121	nucleoid
GO:0032879	16515	2429	3	3	10462	3	2	false	0.012503349507267825	0.06394267208709069	0.0	regulation of localization
GO:0042493	16515	892	3	3	3829	3	1	false	0.012610049964779093	0.06394267208709069	0.0	response to drug
GO:1901029	16515	8	3	1	631	1	5	false	0.012678288431061084	0.06394267208709069	1.6773892078701733E-18	negative regulation of mitochondrial outer membrane permeabilization involved in apoptotic signaling pathway
GO:0090087	16515	662	3	3	2719	3	2	false	0.014383185648314308	0.07099785256189191	0.0	regulation of peptide transport
GO:0032880	16515	928	3	3	3765	3	2	false	0.014937911545133409	0.07219990580147814	0.0	regulation of protein localization
GO:0023061	16515	600	3	3	2361	3	2	false	0.01635096262493326	0.07615361373551885	0.0	signal release
GO:0022804	16515	247	3	3	969	3	1	false	0.01641241675334458	0.07615361373551885	4.405229710593728E-238	active transmembrane transporter activity
GO:0008514	16515	118	3	3	453	3	2	false	0.01734253899043018	0.07889154991725102	3.3840813425532063E-112	organic anion transmembrane transporter activity
GO:0035592	16515	519	3	3	1984	3	2	false	0.017824593262427392	0.07952510840159913	0.0	establishment of protein localization to extracellular region
GO:0008509	16515	229	3	3	835	3	2	false	0.020431425057848097	0.08943567195133507	3.034616677634203E-212	anion transmembrane transporter activity
GO:0062098	16515	15	3	1	1318	2	3	false	0.022640778981049606	0.09727149488154645	2.2516174821213085E-35	regulation of programmed necrotic cell death
GO:0055085	16515	1399	3	3	4702	3	1	false	0.026299685682532378	0.11093685596995476	0.0	transmembrane transport
GO:0051049	16515	1594	3	3	5283	3	2	false	0.02743165317287374	0.11170455218713057	0.0	regulation of transport
GO:0006811	16515	1419	3	3	4702	3	1	false	0.027444652908045014	0.11170455218713057	0.0	ion transport
GO:0051046	16515	692	3	3	2270	3	2	false	0.028244235844053698	0.11297694337621479	0.0	regulation of secretion
GO:0046903	16515	1477	3	3	4702	3	1	false	0.030951958840941308	0.11968451684967156	0.0	secretion
GO:0062099	16515	13	3	1	827	2	4	false	0.031210565918406864	0.11968451684967156	8.088684714405413E-29	negative regulation of programmed necrotic cell death
GO:0010939	16515	23	3	1	1436	2	2	false	0.031787873787996766	0.11968451684967156	7.4965384013222E-51	regulation of necrotic cell death
GO:0070201	16515	688	3	3	2163	3	2	false	0.03208502005324593	0.11968451684967156	0.0	regulation of establishment of protein localization
GO:0060547	16515	15	3	1	916	2	3	false	0.03250053690314357	0.11968451684967156	5.4716076550875646E-33	negative regulation of necrotic cell death
GO:0007267	16515	1687	3	3	5153	3	2	false	0.03504652894986407	0.12704366744325726	0.0	cell-cell signaling
GO:0051223	16515	642	3	3	1947	3	3	false	0.03573918449556978	0.12756139696880292	0.0	regulation of protein transport
GO:0031090	16515	3159	3	3	9284	3	2	false	0.03937053234941248	0.13684351979261103	0.0	organelle membrane
GO:0006820	16515	484	3	3	1419	3	1	false	0.0395194647676937	0.13684351979261103	0.0	anion transport
GO:0050796	16515	165	3	3	459	3	3	false	0.04591145253199324	0.15663907334444752	1.6531265287330204E-129	regulation of insulin secretion
GO:0030073	16515	195	3	3	537	3	2	false	0.04741336651988183	0.15941885554510993	4.4039587156872905E-152	insulin secretion
GO:0023052	16515	5095	3	3	13878	3	1	false	0.04946409214546519	0.16194607851071532	0.0	signaling
GO:0023051	16515	3308	3	3	9004	3	2	false	0.04956108437181374	0.16194607851071532	0.0	regulation of signaling
GO:0090276	16515	186	3	3	498	3	3	false	0.05157450728467165	0.1659729739011246	3.29590887897364E-142	regulation of peptide hormone secretion
GO:0065008	16515	3583	3	3	9584	3	1	false	0.05222425471888834	0.1659729739011246	0.0	regulation of biological quality
GO:0006091	16515	491	3	1	8863	1	1	false	0.05539884914812592	0.1714264265606115	0.0	generation of precursor metabolites and energy
GO:0015297	16515	54	3	3	140	3	1	false	0.055418025827783886	0.1714264265606115	4.154410259420833E-40	antiporter activity
GO:0045184	16515	1978	3	3	5129	3	2	false	0.0573028026770195	0.17492434501405954	0.0	establishment of protein localization
GO:0030072	16515	223	3	3	574	3	2	false	0.0581550680197056	0.17522046468274935	8.433317105972581E-166	peptide hormone secretion
GO:0010646	16515	3269	3	3	8383	3	2	false	0.059265661966642014	0.176277353541807	0.0	regulation of cell communication
GO:0015868	16515	14	3	3	34	3	2	false	0.060828877005347275	0.178546599293932	7.184033766567843E-10	purine ribonucleotide transport
GO:0090559	16515	76	3	1	3583	3	1	false	0.06231063746890392	0.178546599293932	3.1664156692945574E-159	regulation of membrane permeability
GO:0097300	16515	39	3	1	1821	3	2	false	0.06291801544087587	0.178546599293932	2.165103974942899E-81	programmed necrotic cell death
GO:0007154	16515	5113	3	3	12841	3	1	false	0.06310698768147596	0.178546599293932	0.0	cell communication
GO:1901028	16515	43	3	1	1892	3	5	false	0.06667841823851947	0.18479259395820122	1.2088838952621123E-88	regulation of mitochondrial outer membrane permeabilization involved in apoptotic signaling pathway
GO:0007059	16515	293	3	1	12841	3	1	false	0.06690766332969354	0.18479259395820122	0.0	chromosome segregation
GO:0070265	16515	46	3	1	1921	3	1	false	0.07016675945152236	0.19151397873827278	8.593508212491661E-94	necrotic cell death
GO:0051179	16515	5875	3	3	13878	3	1	false	0.0758429210645628	0.20329056752839422	0.0	localization
GO:0010941	16515	1424	3	2	8412	3	2	false	0.07623396282314783	0.20329056752839422	0.0	regulation of cell death
GO:0005819	16515	351	3	1	4526	1	2	false	0.07755192222735038	0.2044550676902874	0.0	spindle
GO:0046879	16515	261	3	3	608	3	2	false	0.07858664074594046	0.2048550635175077	1.288043533008145E-179	hormone secretion
GO:1990823	16515	92	3	1	1093	1	1	false	0.08417200365966794	0.2169767205449218	1.7924287100089552E-136	response to leukemia inhibitory factor
GO:0050708	16515	417	3	3	944	3	4	false	0.08585051257529504	0.21870015803768805	1.5851155306691098E-280	regulation of protein secretion
GO:0002791	16515	437	3	3	986	3	3	false	0.0867259247390832	0.21870015803768805	3.509597636446445E-293	regulation of peptide secretion
GO:1902686	16515	56	3	1	1820	3	2	false	0.08954427476410505	0.22337926607819755	4.561885108713715E-108	mitochondrial outer membrane permeabilization involved in programmed cell death
GO:1990830	16515	92	3	1	1013	1	2	false	0.09081934846992942	0.22414988133003858	2.691146047007333E-133	cellular response to leukemia inhibitory factor
GO:0097345	16515	53	3	1	570	1	2	false	0.09298245614037055	0.2257443396216925	4.5007946814987875E-76	mitochondrial outer membrane permeabilization
GO:0060548	16515	893	3	2	4730	3	3	false	0.09341145087794173	0.2257443396216925	0.0	negative regulation of cell death
GO:0071705	16515	2183	3	3	4702	3	1	false	0.09999848344333055	0.23673469387755106	0.0	nitrogen compound transport
GO:0015207	16515	2	3	2	5	2	2	false	0.10000000000000002	0.23673469387755106	0.10000000000000002	adenine transmembrane transporter activity
GO:0005740	16515	703	3	3	1492	3	2	false	0.10437048944978913	0.24458538941768768	0.0	mitochondrial envelope
GO:0033036	16515	2808	3	3	5875	3	1	false	0.1091252794366004	0.24896336043944378	0.0	macromolecule localization
GO:0044403	16515	901	3	3	1871	3	1	false	0.1114813698963639	0.24896336043944378	0.0	symbiotic process
GO:0071840	16515	6683	3	3	13878	3	1	false	0.11164329395775294	0.24896336043944378	0.0	cellular component organization or biogenesis
GO:0070585	16515	132	3	1	1178	1	1	false	0.11205432937177491	0.24896336043944378	9.345379383782081E-179	protein localization to mitochondrion
GO:2001233	16515	382	3	1	3402	1	3	false	0.11228689006471024	0.24896336043944378	0.0	regulation of apoptotic signaling pathway
GO:0007006	16515	116	3	1	2968	3	3	false	0.1127642989043516	0.24896336043944378	5.172377991069598E-212	mitochondrial membrane organization
GO:0005744	16515	14	3	1	123	1	1	false	0.11382113821137986	0.24896336043944378	1.0363087190376994E-18	TIM23 mitochondrial import inner membrane translocase complex
GO:0000002	16515	20	3	1	503	3	1	false	0.11482361882336416	0.24896336043944378	3.318749530325683E-36	mitochondrial genome maintenance
GO:2001234	16515	216	3	1	1845	1	4	false	0.11707317073178627	0.25149051490531865	1.728233197303691E-288	negative regulation of apoptotic signaling pathway
GO:0098798	16515	238	3	1	5345	3	2	false	0.12774577539523482	0.27189926506141726	0.0	mitochondrial protein complex
GO:0016043	16515	6509	3	3	12854	3	2	false	0.12981626285932926	0.2737942998487672	0.0	cellular component organization
GO:0044389	16515	301	3	1	2163	1	1	false	0.13915857605189538	0.29085396075711467	0.0	ubiquitin-like protein ligase binding
GO:0005737	16515	6076	3	3	11683	3	2	false	0.14063299716086664	0.29131120840465236	0.0	cytoplasm
GO:1904823	16515	3	3	2	7	2	2	false	0.14285714285714277	0.29174526296356845	0.02857142857142854	purine nucleobase transmembrane transport
GO:0050896	16515	7281	3	3	13878	3	1	false	0.14438010959247394	0.29174526296356845	0.0	response to stimulus
GO:0042221	16515	3829	3	3	7281	3	1	false	0.14538567860894636	0.29174526296356845	0.0	response to chemical
GO:0098589	16515	324	3	1	6329	3	2	false	0.14587263148178423	0.29174526296356845	0.0	membrane region
GO:0051051	16515	394	3	1	7554	3	3	false	0.14847258964996735	0.29357868528704334	0.0	negative regulation of transport
GO:0071702	16515	2495	3	3	4702	3	1	false	0.1493201933787548	0.29357868528704334	0.0	organic substance transport
GO:0008284	16515	816	3	1	4921	1	3	false	0.1658199552931334	0.32327924057148694	0.0	positive regulation of cell population proliferation
GO:0015291	16515	140	3	3	247	3	1	false	0.18039470157572166	0.34876308971306186	7.884775568303248E-73	secondary active transmembrane transporter activity
GO:0010823	16515	52	3	1	793	3	3	false	0.18432056361836274	0.3534080228054558	7.707113132281927E-83	negative regulation of mitochondrion organization
GO:0016020	16515	6329	3	3	10934	3	1	false	0.19390158536551774	0.36873088364590256	0.0	membrane
GO:0010639	16515	353	3	1	4930	3	3	false	0.19983124317735393	0.3769174668060659	0.0	negative regulation of organelle organization
GO:0051129	16515	622	3	1	8126	3	3	false	0.2125287095919113	0.39763435988164053	0.0	negative regulation of cellular component organization
GO:0098573	16515	74	3	1	927	3	2	false	0.22109277471393302	0.4103481898690597	1.802561914876669E-111	intrinsic component of mitochondrial membrane
GO:0031224	16515	908	3	1	10934	3	2	false	0.2290342254301238	0.4193532412222354	0.0	intrinsic component of membrane
GO:0032592	16515	73	3	1	318	1	2	false	0.2295597484276892	0.4193532412222354	7.431659902502291E-74	integral component of mitochondrial membrane
GO:0034220	16515	1054	3	3	1710	3	2	false	0.23391532866230516	0.42397153320042813	0.0	ion transmembrane transport
GO:0072655	16515	128	3	1	538	1	2	false	0.23791821561343776	0.4245352342131091	1.575406074067727E-127	establishment of protein localization to mitochondrion
GO:0005743	16515	445	3	3	717	3	2	false	0.2384561279164081	0.4245352342131091	6.740170651128787E-206	mitochondrial inner membrane
GO:0009968	16515	1148	3	1	4789	1	5	false	0.23971601587033317	0.4245352342131091	0.0	negative regulation of signal transduction
GO:0048523	16515	4164	3	2	12864	3	3	false	0.24648355684130885	0.4332135241453307	0.0	negative regulation of cellular process
GO:0098800	16515	123	3	1	1332	3	3	false	0.25240466284453195	0.44028482541301817	1.9742379568254538E-177	inner mitochondrial membrane protein complex
GO:0050794	16515	8239	3	3	12995	3	2	false	0.2548219130141133	0.4411842076065245	0.0	regulation of cellular process
GO:0022857	16515	969	3	3	1516	3	2	false	0.26084823300568216	0.4457421906619925	0.0	transmembrane transporter activity
GO:0031300	16515	343	3	1	3573	3	2	false	0.2612971462501335	0.4457421906619925	0.0	intrinsic component of organelle membrane
GO:0048519	16515	4686	3	2	13878	3	2	false	0.2650266090557969	0.4458946995579749	0.0	negative regulation of biological process
GO:0050789	16515	8917	3	3	13878	3	2	false	0.26523046784051957	0.4458946995579749	0.0	regulation of biological process
GO:0005759	16515	457	3	1	4452	3	2	false	0.2774774708965141	0.4631278650934624	0.0	mitochondrial matrix
GO:0006626	16515	91	3	1	848	3	4	false	0.2889256696007948	0.47879110962417426	6.653164283750399E-125	protein targeting to mitochondrion
GO:0006605	16515	406	3	1	1362	1	1	false	0.29809104258455543	0.4869689027477874	0.0	protein targeting
GO:0005345	16515	3	3	2	5	2	2	false	0.30000000000000004	0.4869689027477874	0.10000000000000002	purine nucleobase transmembrane transporter activity
GO:0097190	16515	569	3	1	5063	3	2	false	0.3007333294811714	0.4869689027477874	0.0	apoptotic signaling pathway
GO:0015075	16515	807	3	3	1202	3	2	false	0.30225656032621284	0.4869689027477874	0.0	ion transmembrane transporter activity
GO:0008283	16515	1612	3	1	13878	3	1	false	0.309575980064994	0.49532156810399036	0.0	cell population proliferation
GO:0098796	16515	1005	3	1	8532	3	2	false	0.3134173661069874	0.49803307490973336	0.0	membrane protein complex
GO:0010821	16515	180	3	1	1486	3	2	false	0.32134021374508576	0.507149180876598	1.777386942689652E-237	regulation of mitochondrion organization
GO:0005346	16515	12	3	3	17	3	2	false	0.3235294117647062	0.5071542130365665	1.6160310277957323E-4	purine ribonucleotide transmembrane transporter activity
GO:0065007	16515	9584	3	3	13878	3	1	false	0.32931968937529044	0.5127662277521301	0.0	biological regulation
GO:0032991	16515	4639	3	2	11845	3	1	false	0.3399945428697429	0.5258582263052024	0.0	protein-containing complex
GO:0019899	16515	2163	3	1	5904	1	1	false	0.3663617886166677	0.5628869864838868	0.0	enzyme binding
GO:0034097	16515	1093	3	1	2958	1	1	false	0.36950642325946553	0.5639834881328685	0.0	response to cytokine
GO:0060546	16515	13	3	1	34	1	3	false	0.3823529411764687	0.5797770088427499	1.0776050649851643E-9	negative regulation of necroptotic process
GO:0015215	16515	12	3	3	16	3	3	false	0.3928571428571428	0.5901946191856221	5.494505494505489E-4	nucleotide transmembrane transporter activity
GO:0043069	16515	808	3	2	1883	3	3	false	0.39431106023177337	0.5901946191856221	0.0	negative regulation of programmed cell death
GO:0006996	16515	4814	3	3	6509	3	1	false	0.404487349789986	0.600604328297355	0.0	organelle organization
GO:0071345	16515	1013	3	1	2479	1	2	false	0.4086325131104273	0.600604328297355	0.0	cellular response to cytokine stimulus
GO:0031301	16515	317	3	1	775	1	2	false	0.409032258064578	0.600604328297355	6.900865278479719E-227	integral component of organelle membrane
GO:0042127	16515	1354	3	1	8277	3	2	false	0.4148956375309298	0.6053823138816082	0.0	regulation of cell population proliferation
GO:0046907	16515	1873	3	1	11294	3	3	false	0.4196035833300401	0.6084251958285581	0.0	intracellular transport
GO:0048585	16515	1457	3	1	8481	3	3	false	0.43195800278670854	0.6224487990466856	0.0	negative regulation of response to stimulus
GO:0005856	16515	1977	3	1	4526	1	1	false	0.43680954485362317	0.6255544099138307	0.0	cytoskeleton
GO:0060544	16515	15	3	1	34	1	2	false	0.44117647058823345	0.6279321544568721	5.388025324925888E-10	regulation of necroptotic process
GO:0023057	16515	1267	3	1	7020	3	3	false	0.4496602267273293	0.6361047109801243	0.0	negative regulation of signaling
GO:0015833	16515	1929	3	3	2495	3	2	false	0.4619890629463529	0.6495846218397204	0.0	peptide transport
GO:0010648	16515	1264	3	1	6700	3	3	false	0.465966247146143	0.6512299357705131	0.0	negative regulation of cell communication
GO:0046902	16515	68	3	1	251	2	3	false	0.4692270916334398	0.6518603907722038	3.7014361771684905E-63	regulation of mitochondrial membrane permeability
GO:0006863	16515	5	3	2	7	2	1	false	0.4761904761904759	0.6575963718820858	0.047619047619047596	purine nucleobase transport
GO:0033043	16515	1180	3	1	5370	3	2	false	0.5250467546903707	0.7174520152397303	0.0	regulation of organelle organization
GO:0051128	16515	2242	3	1	10141	3	2	false	0.52746114952122	0.7174520152397303	0.0	regulation of cellular component organization
GO:0043227	16515	7507	3	3	9283	3	1	false	0.5288116146810081	0.7174520152397303	0.0	membrane-bounded organelle
GO:0005575	16515	11845	3	3	14589	3	1	false	0.5351899274240102	0.7189355259845657	0.0	cellular_component
GO:0043231	16515	7335	3	3	9029	3	2	false	0.5361027844626287	0.7189355259845657	0.0	intracellular membrane-bounded organelle
GO:0051234	16515	4792	3	3	5875	3	1	false	0.542596114753176	0.723461486337568	0.0	establishment of localization
GO:0003674	16515	11969	3	3	14589	3	1	false	0.5521759367843886	0.7320275276227324	0.0	molecular_function
GO:0072594	16515	534	3	1	2220	3	2	false	0.5621475903044557	0.7410127326740553	0.0	establishment of protein localization to organelle
GO:0098805	16515	1574	3	1	6329	3	1	false	0.5759880345968287	0.7549673673811539	0.0	whole membrane
GO:0033365	16515	1178	3	1	2012	1	1	false	0.5854870775346548	0.7631067527417973	0.0	protein localization to organelle
GO:0015853	16515	4	3	2	5	2	1	false	0.5999999999999999	0.7704383528559349	0.19999999999999998	adenine transport
GO:0043229	16515	9004	3	3	10673	3	2	false	0.600377349441901	0.7704383528559349	0.0	intracellular organelle
GO:0015630	16515	1194	3	1	1977	1	1	false	0.6039453717746771	0.7704383528559349	0.0	microtubule cytoskeleton
GO:0015216	16515	12	3	3	14	3	2	false	0.6043956043956041	0.7704383528559349	0.010989010989010992	purine nucleotide transmembrane transporter activity
GO:0043226	16515	9283	3	3	10934	3	1	false	0.6119369062555766	0.7757888647611682	0.0	organelle
GO:0005515	16515	5904	3	1	9221	1	1	false	0.6402776271612878	0.8073065733772758	0.0	protein binding
GO:0061024	16515	1951	3	1	6509	3	1	false	0.6566836850507172	0.8235168374690075	0.0	membrane organization
GO:0005622	16515	10525	3	3	11845	3	1	false	0.7015317340347604	0.8750288295487334	0.0	intracellular
GO:0042886	16515	1950	3	3	2183	3	1	false	0.7126417395824258	0.8822895521637452	3.676E-321	amide transport
GO:0071310	16515	2428	3	1	3396	1	2	false	0.7149587750292418	0.8822895521637452	0.0	cellular response to organic substance
GO:1902108	16515	57	3	1	121	2	2	false	0.7223140495867841	0.8840107147145785	6.353035375285029E-36	regulation of mitochondrial membrane permeability involved in apoptotic process
GO:0008104	16515	2531	3	3	2808	3	1	false	0.732207735776642	0.8840107147145785	0.0	protein localization
GO:0048522	16515	4621	3	1	12886	3	3	false	0.7361739634427935	0.8840107147145785	0.0	positive regulation of cellular process
GO:0007165	16515	4610	3	1	12851	3	5	false	0.736323000312838	0.8840107147145785	0.0	signal transduction
GO:0032940	16515	1368	3	3	1513	3	2	false	0.7390096811639701	0.8840107147145785	8.433213512315943E-207	secretion by cell
GO:0031974	16515	3948	3	1	10934	3	1	false	0.7392158562699492	0.8840107147145785	0.0	membrane-enclosed lumen
GO:0043067	16515	1303	3	2	1919	3	2	false	0.7571507731090662	0.8971646908812666	0.0	regulation of programmed cell death
GO:0048583	16515	3777	3	1	9953	3	2	false	0.761120007490927	0.8971646908812666	0.0	regulation of response to stimulus
GO:0048518	16515	5275	3	1	13878	3	2	false	0.76181656941211	0.8971646908812666	0.0	positive regulation of biological process
GO:0000295	16515	12	3	3	13	3	2	false	0.7692307692307704	0.9013209013209027	0.07692307692307696	adenine nucleotide transmembrane transporter activity
GO:1905710	16515	59	3	1	76	1	1	false	0.7763157894736796	0.9050515736577571	2.61617503948766E-17	positive regulation of membrane permeability
GO:0051503	16515	13	3	3	14	3	1	false	0.7857142857142843	0.9078514155920261	0.07142857142857141	adenine nucleotide transport
GO:0110165	16515	10934	3	3	11845	3	1	false	0.786543683336195	0.9078514155920261	0.0	cellular anatomical entity
GO:0009987	16515	12841	3	3	13878	3	1	false	0.7921516040267216	0.9097978818524722	0.0	cellular process
GO:0006915	16515	1695	3	3	1819	3	1	false	0.8090187022192921	0.9214346729401061	6.637702222380925E-196	apoptotic process
GO:0043233	16515	3948	3	1	9283	3	2	false	0.8102270399990588	0.9214346729401061	0.0	organelle lumen
GO:0070013	16515	3948	3	1	9004	3	2	false	0.8229884040575683	0.9246690436049328	0.0	intracellular organelle lumen
GO:0016021	16515	749	3	1	908	1	1	false	0.8248898678410735	0.9246690436049328	3.3519406952242996E-182	integral component of membrane
GO:0051716	16515	5952	3	1	13037	3	2	false	0.8395267692835545	0.9246690436049328	0.0	cellular response to stimulus
GO:0035794	16515	58	3	1	69	1	2	false	0.8405797101449136	0.9246690436049328	5.48302605632381E-13	positive regulation of mitochondrial membrane permeability
GO:0070887	16515	2939	3	1	6418	3	2	false	0.8407818440019531	0.9246690436049328	0.0	cellular response to chemical stimulus
GO:0015031	16515	1899	3	3	2008	3	2	false	0.8457587392726389	0.9246690436049328	2.850273740397961E-183	protein transport
GO:0051641	16515	2730	3	1	5875	3	1	false	0.846663426488957	0.9246690436049328	0.0	cellular localization
GO:0043066	16515	795	3	1	1702	3	3	false	0.8488976310373466	0.9246690436049328	0.0	negative regulation of apoptotic process
GO:0012501	16515	1819	3	3	1921	3	1	false	0.8489418374476323	0.9246690436049328	1.7730777300949983E-172	programmed cell death
GO:0006886	16515	1362	3	1	2870	3	3	false	0.8550734433743232	0.9269955087048738	0.0	intracellular protein transport
GO:0008150	16515	13878	3	3	14589	3	1	false	0.8607945342954457	0.9288573579374112	0.0	biological_process
GO:0043228	16515	4536	3	1	9283	3	1	false	0.8663224445147041	0.9304944774417192	0.0	non-membrane-bounded organelle
GO:0070266	16515	34	3	1	39	1	1	false	0.871794871794872	0.9320571901217065	1.7368438421070006E-6	necroptotic process
GO:0043232	16515	4526	3	1	9010	3	2	false	0.8767813519064571	0.9330884112032022	0.0	intracellular non-membrane-bounded organelle
GO:0016032	16515	865	3	3	901	3	1	false	0.8847359070808436	0.9372544769075603	3.222404924236653E-65	viral process
GO:0009966	16515	2880	3	1	5336	3	4	false	0.902556884436152	0.9517872599508512	0.0	regulation of signal transduction
GO:1902110	16515	54	3	1	59	1	2	false	0.9152542372881249	0.960809878058122	1.9974488583181558E-7	positive regulation of mitochondrial membrane permeability involved in apoptotic process
GO:0070727	16515	2015	3	1	3370	3	2	false	0.9350838490487723	0.9772047431500683	0.0	cellular macromolecule localization
GO:0006810	16515	4702	3	3	4792	3	1	false	0.9446963562444106	0.9806597057427557	1.9528703698435357E-193	transport
GO:0031625	16515	285	3	1	301	1	1	false	0.9468438538205918	0.9806597057427557	6.914283224319179E-27	ubiquitin protein ligase binding
GO:0008152	16515	9406	3	1	13878	3	1	false	0.9665553061074156	0.9925121309200869	0.0	metabolic process
GO:0044237	16515	8863	3	1	13059	3	2	false	0.9668437137411192	0.9925121309200869	0.0	cellular metabolic process
GO:0098857	16515	315	3	1	324	1	1	false	0.9722222222220275	0.9936368086145831	1.0316692117906443E-17	membrane microdomain
GO:0042981	16515	1289	3	1	1705	3	2	false	0.9855544811017686	0.9956295223412387	0.0	regulation of apoptotic process
GO:0005488	16515	9221	3	1	11969	3	1	false	0.9879076368154629	0.9956295223412387	0.0	binding
GO:0010033	16515	2958	3	1	3829	3	1	false	0.988260720942367	0.9956295223412387	0.0	response to organic substance
GO:0034613	16515	2012	3	1	2533	3	2	false	0.991338015779423	0.9956295223412387	0.0	cellular protein localization
GO:0045121	16515	314	3	1	315	1	1	false	0.9968253968255789	0.9968253968255789	0.0031746031746034678	membrane raft
GO:0000000	16515	14589	3	3	0	0	0	true	1.0	1.0	1.0	Gene Ontology
GO:0015301	16515	17	3	3	17	3	1	true	1.0	1.0	1.0	anion:anion antiporter activity
GO:0015865	16515	14	3	3	14	3	1	true	1.0	1.0	1.0	purine nucleotide transport
