## Supplementary File S4 for "PIGNON: A protein-protein interaction-guided functional enrichment analysis for quantitative proteomics": table-mcl2_cluster1073-Parent-Child-Union-Benjamini-Hochberg.txt

ID	Pop.total	Pop.term	Study.total	Study.term	Pop.family	Study.family	nparents	is.trivial	p	p.adjusted	p.min	name
GO:0045171	16515	70	3	1	10934	1	2	false	0.006402048655593448	0.7938540332935875	2.8840113884152997E-183	intercellular bridge
GO:0022406	16515	171	3	1	12841	2	1	false	0.026457128051313554	0.860059620628429	0.0	membrane docking
GO:0034453	16515	24	3	1	727	1	1	false	0.03301237964235896	0.860059620628429	1.9167355014278212E-45	microtubule anchoring
GO:0005576	16515	681	3	1	10934	1	1	false	0.06228278763512453	0.860059620628429	0.0	extracellular region
GO:0006903	16515	418	3	1	12903	2	3	false	0.06374409064127819	0.860059620628429	0.0	vesicle targeting
GO:0005929	16515	647	3	1	9587	1	3	false	0.06748722228060772	0.860059620628429	0.0	cilium
GO:0005815	16515	738	3	1	10934	1	2	false	0.06749588439755905	0.860059620628429	0.0	microtubule organizing center
GO:0099111	16515	440	3	1	4764	1	2	false	0.09235936188093026	0.860059620628429	0.0	microtubule-based transport
GO:0043167	16515	2941	3	2	9221	2	1	false	0.10170291758441691	0.860059620628429	0.0	ion binding
GO:0005623	16515	1465	3	1	11845	1	1	false	0.12368087800810075	0.860059620628429	0.0	cell
GO:0035082	16515	338	3	1	2681	1	3	false	0.12607236105934883	0.860059620628429	0.0	axoneme assembly
GO:0051726	16515	1069	3	1	8439	1	2	false	0.1266737765141985	0.860059620628429	0.0	regulation of cell cycle
GO:1905349	16515	338	3	1	2668	1	2	false	0.1266866566718933	0.860059620628429	0.0	ciliary transition zone assembly
GO:0044782	16515	353	3	1	5329	2	2	false	0.12810633865228363	0.860059620628429	0.0	cilium organization
GO:0007017	16515	896	3	1	12841	2	1	false	0.13468928987860412	0.860059620628429	0.0	microtubule-based process
GO:0005814	16515	610	3	1	4526	1	2	false	0.13477684489653016	0.860059620628429	0.0	centriole
GO:0099080	16515	1510	3	1	10934	1	1	false	0.13810133528485444	0.860059620628429	0.0	supramolecular complex
GO:0030990	16515	647	3	1	4639	1	1	false	0.1394697133000342	0.860059620628429	0.0	intraciliary transport particle
GO:0051656	16515	691	3	1	4820	1	2	false	0.14336099585058182	0.860059620628429	0.0	establishment of organelle localization
GO:0051649	16515	801	3	1	5310	1	3	false	0.15084745762674312	0.860059620628429	0.0	establishment of localization in cell
GO:0046907	16515	1873	3	1	11294	1	3	false	0.1658402691697457	0.860059620628429	0.0	intracellular transport
GO:0042995	16515	1906	3	1	10934	1	1	false	0.17431863910815049	0.860059620628429	0.0	cell projection
GO:0030031	16515	584	3	1	3268	1	2	false	0.17870257037937518	0.860059620628429	0.0	cell projection assembly
GO:0099118	16515	358	3	1	1952	1	2	false	0.18340163934429038	0.860059620628429	0.0	microtubule-based protein transport
GO:0140056	16515	162	3	1	814	1	2	false	0.19901719901715267	0.860059620628429	1.0926792086233679E-175	organelle localization by membrane tethering
GO:0006325	16515	713	3	1	6509	2	2	false	0.2070971090742691	0.860059620628429	0.0	chromatin organization
GO:0022402	16515	1438	3	1	12841	2	2	false	0.21143718972495448	0.860059620628429	0.0	cell cycle process
GO:0031503	16515	549	3	1	2531	1	1	false	0.21691031212953385	0.860059620628429	0.0	protein-containing complex localization
GO:0007049	16515	1553	3	1	12841	2	1	false	0.22726309152239643	0.860059620628429	0.0	cell cycle
GO:0007018	16515	540	3	1	2358	1	2	false	0.2290076335878426	0.860059620628429	0.0	microtubule-based movement
GO:0071840	16515	6683	3	2	13878	2	1	false	0.23187581903376142	0.860059620628429	0.0	cellular component organization or biogenesis
GO:0097711	16515	95	3	1	402	1	2	false	0.23631840796021472	0.860059620628429	7.347966191691886E-95	ciliary basal body-plasma membrane docking
GO:0030705	16515	465	3	1	1873	1	1	false	0.24826481580340878	0.860059620628429	0.0	cytoskeleton-dependent intracellular transport
GO:0098840	16515	358	3	1	1417	1	3	false	0.2526464361328813	0.860059620628429	0.0	protein transport along microtubule
GO:0016043	16515	6509	3	2	12854	2	2	false	0.256400585566798	0.860059620628429	0.0	cellular component organization
GO:0070925	16515	771	3	1	5515	2	2	false	0.26007870512311754	0.860059620628429	0.0	organelle assembly
GO:0051640	16515	807	3	1	2730	1	1	false	0.295604395603829	0.860059620628429	0.0	organelle localization
GO:0006928	16515	2076	3	1	12841	2	1	false	0.2972127829431051	0.860059620628429	0.0	movement of cell or subcellular component
GO:0061512	16515	353	3	1	1178	1	1	false	0.2996604414260749	0.860059620628429	1.681023134525E-311	protein localization to cilium
GO:0048193	16515	665	3	1	2128	1	1	false	0.31249999999983424	0.860059620628429	0.0	Golgi vesicle transport
GO:0005874	16515	523	3	1	1665	1	2	false	0.31411411411416323	0.860059620628429	0.0	microtubule
GO:0060271	16515	338	3	1	1013	1	8	false	0.33366238894390104	0.860059620628429	2.7992624423356037E-279	cilium assembly
GO:0098590	16515	2390	3	1	6329	1	2	false	0.37762679728146903	0.860059620628429	0.0	plasma membrane region
GO:0045184	16515	1978	3	1	5129	1	2	false	0.3856502242142764	0.860059620628429	0.0	establishment of protein localization
GO:0043169	16515	1836	3	2	2941	2	1	false	0.3896425622260604	0.860059620628429	0.0	cation binding
GO:0032991	16515	4639	3	1	11845	1	1	false	0.3916420430583112	0.860059620628429	0.0	protein-containing complex
GO:0120031	16515	570	3	1	1446	1	2	false	0.3941908713689008	0.860059620628429	0.0	plasma membrane bounded cell projection assembly
GO:0030030	16515	1456	3	1	6509	2	1	false	0.397369893868878	0.860059620628429	0.0	cell projection organization
GO:0044770	16515	577	3	1	1438	1	1	false	0.4012517385259689	0.860059620628429	0.0	cell cycle phase transition
GO:0042073	16515	344	3	1	856	1	4	false	0.4018691588786256	0.860059620628429	1.204155483386331E-249	intraciliary transport
GO:0051276	16515	1114	3	1	4814	2	1	false	0.4093038941833995	0.860059620628429	0.0	chromosome organization
GO:0010389	16515	188	3	1	452	1	3	false	0.4159292035398232	0.860059620628429	1.3873656909454566E-132	regulation of G2/M transition of mitotic cell cycle
GO:0048285	16515	1165	3	1	4814	2	1	false	0.4254778918499691	0.860059620628429	0.0	organelle fission
GO:0000086	16515	239	3	1	554	1	2	false	0.4314079422383343	0.860059620628429	9.25557454750491E-164	G2/M transition of mitotic cell cycle
GO:1902749	16515	204	3	1	472	1	2	false	0.43220338983043133	0.860059620628429	1.7190669391545322E-139	regulation of cell cycle G2/M phase transition
GO:0005856	16515	1977	3	1	4526	1	1	false	0.43680954485362317	0.860059620628429	0.0	cytoskeleton
GO:0044839	16515	257	3	1	577	1	1	false	0.445407279029405	0.860059620628429	1.8993121316384521E-171	cell cycle G2/M phase transition
GO:0010564	16515	696	3	1	1553	1	2	false	0.44816484224120373	0.860059620628429	0.0	regulation of cell cycle process
GO:0016192	16515	2128	3	1	4702	1	1	false	0.45257337303454787	0.860059620628429	0.0	vesicle-mediated transport
GO:0000226	16515	727	3	1	1603	1	2	false	0.4535246412975962	0.860059620628429	0.0	microtubule cytoskeleton organization
GO:0071705	16515	2183	3	1	4702	1	1	false	0.4642705231834458	0.860059620628429	0.0	nitrogen compound transport
GO:0051641	16515	2730	3	1	5875	1	1	false	0.46468085106490864	0.860059620628429	0.0	cellular localization
GO:0007346	16515	635	3	1	1360	1	2	false	0.4669117647059298	0.860059620628429	0.0	regulation of mitotic cell cycle
GO:0006886	16515	1362	3	1	2870	1	3	false	0.47456445993091895	0.860059620628429	0.0	intracellular protein transport
GO:0033036	16515	2808	3	1	5875	1	1	false	0.47795744680895536	0.860059620628429	0.0	macromolecule localization
GO:0043228	16515	4536	3	1	9283	1	1	false	0.48863513950224124	0.860059620628429	0.0	non-membrane-bounded organelle
GO:0001578	16515	363	3	1	727	1	1	false	0.4993122420906713	0.860059620628429	4.791460585513317E-218	microtubule bundle formation
GO:0099513	16515	1041	3	1	2082	1	2	false	0.4999999999999138	0.860059620628429	0.0	polymeric cytoskeletal fiber
GO:1901990	16515	396	3	1	792	1	3	false	0.4999999999999138	0.860059620628429	1.354574985302177E-237	regulation of mitotic cell cycle phase transition
GO:0072393	16515	12	3	1	24	1	1	false	0.49999999999999906	0.860059620628429	3.698011505253386E-7	microtubule anchoring at microtubule organizing center
GO:0043232	16515	4526	3	1	9010	1	2	false	0.5023307436177219	0.860059620628429	0.0	intracellular non-membrane-bounded organelle
GO:0007010	16515	1441	3	1	4814	2	1	false	0.5091125156028807	0.860059620628429	0.0	cytoskeleton organization
GO:1901987	16515	426	3	1	830	1	2	false	0.5132530120479899	0.860059620628429	6.750273269018629E-249	regulation of cell cycle phase transition
GO:0071944	16515	5612	3	1	10934	1	1	false	0.5132613865040625	0.860059620628429	0.0	cell periphery
GO:0044772	16515	540	3	1	1022	1	2	false	0.5283757338553855	0.8657570126964932	4.620391845093913E-306	mitotic cell cycle phase transition
GO:0071702	16515	2495	3	1	4702	1	1	false	0.5306252658462377	0.8657570126964932	0.0	organic substance transport
GO:0006996	16515	4814	3	2	6509	2	1	false	0.5469657491843531	0.8808279597254519	0.0	organelle organization
GO:0051650	16515	503	3	1	897	1	3	false	0.560758082497199	0.8810497188242348	2.696098455078724E-266	establishment of vesicle localization
GO:0016020	16515	6329	3	1	10934	1	1	false	0.5788366563045235	0.8810497188242348	0.0	membrane
GO:0033365	16515	1178	3	1	2012	1	1	false	0.5854870775346548	0.8810497188242348	0.0	protein localization to organelle
GO:0005488	16515	9221	3	2	11969	2	1	false	0.5935119881858022	0.8810497188242348	0.0	binding
GO:0070727	16515	2015	3	1	3370	1	2	false	0.5979228486657159	0.8810497188242348	0.0	cellular macromolecule localization
GO:0048199	16515	405	3	1	676	1	2	false	0.5991124260355654	0.8810497188242348	6.523698570797862E-197	vesicle targeting, to, from or within Golgi
GO:0005509	16515	635	3	1	1729	2	1	false	0.5997800323452294	0.8810497188242348	0.0	calcium ion binding
GO:0015630	16515	1194	3	1	1977	1	1	false	0.6039453717746771	0.8810497188242348	0.0	microtubule cytoskeleton
GO:0022607	16515	2668	3	1	6683	2	2	false	0.6391015761751991	0.9044722316099382	0.0	cellular component assembly
GO:0000278	16515	993	3	1	1553	1	2	false	0.6394075981974756	0.9044722316099382	0.0	mitotic cell cycle
GO:0051648	16515	518	3	1	807	1	1	false	0.6418835192070529	0.9044722316099382	8.105257218839552E-228	vesicle localization
GO:0051179	16515	5875	3	1	13878	2	1	false	0.6674714852900016	0.9237495393092086	0.0	localization
GO:0003674	16515	11969	3	2	14589	2	1	false	0.6730667995212539	0.9237495393092086	0.0	molecular_function
GO:0044085	16515	2890	3	1	6683	2	1	false	0.6779129683640159	0.9237495393092086	0.0	cellular component biogenesis
GO:1903047	16515	993	3	1	1438	1	2	false	0.6905424200281071	0.9307310878639704	0.0	mitotic cell cycle process
GO:0008270	16515	738	3	1	976	1	1	false	0.7561475409839682	0.9757196185391809	1.1877757905648653E-234	zinc ion binding
GO:0005813	16515	560	3	1	738	1	2	false	0.7588075880755463	0.9757196185391809	2.5063700121632144E-176	centrosome
GO:0015833	16515	1929	3	1	2495	1	2	false	0.7731462925850212	0.9757196185391809	0.0	peptide transport
GO:0034613	16515	2012	3	1	2533	1	2	false	0.7943150414545266	0.9757196185391809	0.0	cellular protein localization
GO:0120025	16515	1906	3	1	2390	1	2	false	0.797489539750139	0.9757196185391809	0.0	plasma membrane bounded cell projection
GO:0046914	16515	976	3	1	1729	2	1	false	0.8104716920494464	0.9757196185391809	0.0	transition metal ion binding
GO:0099081	16515	1229	3	1	1510	1	1	false	0.8139072847687637	0.9757196185391809	2.9472324095E-314	supramolecular polymer
GO:0051234	16515	4792	3	1	5875	1	1	false	0.8156595744665065	0.9757196185391809	0.0	establishment of localization
GO:0034454	16515	10	3	1	12	1	1	false	0.8333333333333331	0.9757196185391809	0.015151515151515157	microtubule anchoring at centrosome
GO:0097712	16515	338	3	1	405	1	2	false	0.8345679012347166	0.9757196185391809	2.3713088587117477E-78	vesicle targeting, trans-Golgi to periciliary membrane compartment
GO:0043229	16515	9004	3	1	10673	1	2	false	0.8436240981907518	0.9757196185391809	0.0	intracellular organelle
GO:0043226	16515	9283	3	1	10934	1	1	false	0.849003109566795	0.9757196185391809	0.0	organelle
GO:0009987	16515	12841	3	2	13878	2	1	false	0.8561333170471993	0.9757196185391809	0.0	cellular process
GO:0005886	16515	5537	3	1	6400	1	2	false	0.8651562500031486	0.9757196185391809	0.0	plasma membrane
GO:0050794	16515	8239	3	1	12995	2	2	false	0.8660714333304281	0.9757196185391809	0.0	regulation of cellular process
GO:0050789	16515	8917	3	1	13878	2	2	false	0.8722301361263364	0.9757196185391809	0.0	regulation of biological process
GO:0140014	16515	993	3	1	1122	1	2	false	0.8850267379677389	0.9757196185391809	3.7397162116333345E-173	mitotic nuclear division
GO:0046872	16515	1729	3	2	1836	2	1	false	0.8868087834594549	0.9757196185391809	1.6689959932889248E-176	metal ion binding
GO:0005622	16515	10525	3	1	11845	1	1	false	0.8885605740914505	0.9757196185391809	0.0	intracellular
GO:0042886	16515	1950	3	1	2183	1	1	false	0.8932661475035535	0.9757196185391809	3.676E-321	amide transport
GO:0008104	16515	2531	3	1	2808	1	1	false	0.9013532763532341	0.9757196185391809	0.0	protein localization
GO:0065007	16515	9584	3	1	13878	2	1	false	0.9042804921127321	0.9757196185391809	0.0	biological regulation
GO:0008150	16515	13878	3	2	14589	2	1	false	0.904901259129079	0.9757196185391809	0.0	biological_process
GO:0110165	16515	10934	3	1	11845	1	1	false	0.9230899113551975	0.980905619203888	0.0	cellular anatomical entity
GO:0010970	16515	435	3	1	470	1	2	false	0.9255319148939911	0.980905619203888	1.1339005228704009E-53	transport along microtubule
GO:0015031	16515	1899	3	1	2008	1	2	false	0.945717131473267	0.9938044432430941	2.850273740397961E-183	protein transport
GO:0000280	16515	1122	3	1	1165	1	1	false	0.9630901287558652	0.9949745376582342	1.861771880780646E-79	nuclear division
GO:0005575	16515	11845	3	1	14589	2	1	false	0.9646337806792729	0.9949745376582342	0.0	cellular_component
GO:0006810	16515	4702	3	1	4792	1	1	false	0.9812186978288634	0.9949745376582342	1.9528703698435357E-193	transport
GO:0035735	16515	338	3	1	344	1	2	false	0.9825581395349285	0.9949745376582342	4.5396339318740405E-13	intraciliary transport involved in cilium assembly
GO:0120036	16515	1437	3	1	1456	1	1	false	0.9869505494513129	0.9949745376582342	1.0870553178834464E-43	plasma membrane bounded cell projection organization
GO:0099512	16515	1223	3	1	1229	1	1	false	0.995117982099124	0.995117982099124	2.1150941658829377E-16	supramolecular fiber
GO:0000000	16515	14589	3	2	0	0	0	true	1.0	1.0	1.0	Gene Ontology
