## Supplementary File S4 for "PIGNON: A protein-protein interaction-guided functional enrichment analysis for quantitative proteomics": table-mcl2_cluster1075-Parent-Child-Union-Benjamini-Hochberg.txt

ID	Pop.total	Pop.term	Study.total	Study.term	Pop.family	Study.family	nparents	is.trivial	p	p.adjusted	p.min	name
GO:0007017	16515	896	3	2	12841	2	1	false	0.004863704435801931	0.3477121697134123	0.0	microtubule-based process
GO:0010457	16515	12	3	1	1438	1	2	false	0.00834492350487189	0.3477121697134123	6.415293477739963E-30	centriole-centriole cohesion
GO:0001917	16515	48	3	1	10934	2	1	false	0.008761080322460727	0.3477121697134123	1.8940097824288948E-133	photoreceptor inner segment
GO:0061842	16515	30	3	1	5875	2	1	false	0.010187555690805351	0.3477121697134123	2.4301561281034787E-81	microtubule organizing center localization
GO:0001750	16515	72	3	1	10934	2	2	false	0.01312716524323035	0.3477121697134123	1.2492468978785998E-187	photoreceptor outer segment
GO:0005623	16515	1465	3	2	11845	2	1	false	0.015287808629238413	0.3477121697134123	0.0	cell
GO:1904779	16515	8	3	1	515	1	2	false	0.015533980582521527	0.3477121697134123	8.605780772177232E-18	regulation of protein localization to centrosome
GO:0030997	16515	2	3	1	116	1	3	false	0.017241379310345	0.3477121697134123	1.499250374812618E-4	regulation of centriole-centriole cohesion
GO:0051660	16515	9	3	1	894	2	3	false	0.020044041275552135	0.3477121697134123	1.0357845332406863E-21	establishment of centrosome localization
GO:0051656	16515	691	3	2	4820	2	2	false	0.02052689087708688	0.3477121697134123	0.0	establishment of organelle localization
GO:1904781	16515	7	3	1	324	1	3	false	0.02160493827160261	0.3477121697134123	1.4353384483818645E-14	positive regulation of protein localization to centrosome
GO:0051649	16515	801	3	2	5310	2	3	false	0.022730828046954473	0.3477121697134123	0.0	establishment of localization in cell
GO:0051606	16515	176	3	1	7281	1	1	false	0.02417250377686823	0.3477121697134123	0.0	detection of stimulus
GO:0022406	16515	171	3	1	12841	2	1	false	0.026457128051313554	0.35339163897111675	0.0	membrane docking
GO:0008022	16515	189	3	1	5904	1	1	false	0.0320121951218695	0.37736975191977623	0.0	protein C-terminus binding
GO:0007163	16515	209	3	1	12841	2	1	false	0.0322883210198739	0.37736975191977623	0.0	establishment or maintenance of cell polarity
GO:0031023	16515	125	3	1	6588	2	3	false	0.037590601125885484	0.39685908319171487	2.784338380726439E-268	microtubule organizing center organization
GO:0044380	16515	45	3	1	1178	1	1	false	0.03820033955856079	0.39685908319171487	1.76174399780655E-82	protein localization to cytoskeleton
GO:0009581	16515	103	3	1	2495	1	2	false	0.041282565130249145	0.4063073515450837	1.0583984772080447E-185	detection of external stimulus
GO:0032886	16515	204	3	1	8500	2	2	false	0.0474267560887556	0.4303991696188915	0.0	regulation of microtubule-based process
GO:1903829	16515	306	3	1	6331	1	3	false	0.048333596588217766	0.4303991696188915	0.0	positive regulation of cellular protein localization
GO:0050962	16515	13	3	1	230	1	3	false	0.05652173913042847	0.4674115024619868	1.7451948301627618E-21	detection of light stimulus involved in sensory perception
GO:0045177	16515	346	3	1	10934	2	1	false	0.06229025784905977	0.4674115024619868	0.0	apical part of cell
GO:0006903	16515	418	3	1	12903	2	3	false	0.06374409064127819	0.4674115024619868	0.0	vesicle targeting
GO:0046605	16515	52	3	1	808	1	3	false	0.06435643564356287	0.4674115024619868	2.81590268849476E-83	regulation of centrosome cycle
GO:0050908	16515	13	3	1	193	1	3	false	0.06735751295336605	0.4674115024619868	1.825870627668298E-20	detection of light stimulus involved in visual perception
GO:0005929	16515	647	3	1	9587	1	3	false	0.06748722228060772	0.4674115024619868	0.0	cilium
GO:0051642	16515	29	3	1	808	2	2	false	0.07053688640241305	0.4710856341875443	7.119402264093957E-54	centrosome localization
GO:0005938	16515	301	3	1	7501	2	2	false	0.07865084655367899	0.48435352574275764	0.0	cell cortex
GO:0007098	16515	116	3	1	1442	1	2	false	0.08044382801667474	0.48435352574275764	1.430067185008574E-174	centrosome cycle
GO:0051640	16515	807	3	2	2730	2	1	false	0.08730565879673775	0.48435352574275764	0.0	organelle localization
GO:0050906	16515	44	3	1	497	1	2	false	0.0885311871227236	0.48435352574275764	4.3330613894419856E-64	detection of stimulus involved in sensory perception
GO:0007010	16515	1441	3	2	4814	2	1	false	0.08955802864257861	0.48435352574275764	0.0	cytoskeleton organization
GO:0009582	16515	106	3	1	1163	1	2	false	0.0911435941530432	0.48435352574275764	1.7857066753533737E-153	detection of abiotic stimulus
GO:0099111	16515	440	3	1	4764	1	2	false	0.09235936188093026	0.48435352574275764	0.0	microtubule-based transport
GO:0097733	16515	98	3	1	1051	1	2	false	0.09324452901999614	0.48435352574275764	7.674605890346248E-141	photoreceptor cell cilium
GO:0051301	16515	649	3	1	12841	2	1	false	0.0985317910572472	0.49798499804608715	0.0	cell division
GO:0019904	16515	644	3	1	5904	1	1	false	0.10907859078564996	0.5304061719993336	0.0	protein domain specific binding
GO:0036064	16515	125	3	1	1130	1	2	false	0.11061946902659897	0.5304061719993336	5.42481356598006E-170	ciliary basal body
GO:0048471	16515	689	3	1	10934	2	2	false	0.12206348022230555	0.5420582766715665	0.0	perinuclear region of cytoplasm
GO:0035082	16515	338	3	1	2681	1	3	false	0.12607236105934883	0.5420582766715665	0.0	axoneme assembly
GO:0051726	16515	1069	3	1	8439	1	2	false	0.1266737765141985	0.5420582766715665	0.0	regulation of cell cycle
GO:1905349	16515	338	3	1	2668	1	2	false	0.1266866566718933	0.5420582766715665	0.0	ciliary transition zone assembly
GO:0044782	16515	353	3	1	5329	2	2	false	0.12810633865228363	0.5420582766715665	0.0	cilium organization
GO:0005815	16515	738	3	1	10934	2	2	false	0.13044183128460157	0.5420582766715665	0.0	microtubule organizing center
GO:0005814	16515	610	3	1	4526	1	2	false	0.13477684489653016	0.5440740482799495	0.0	centriole
GO:0030990	16515	647	3	1	4639	1	1	false	0.1394697133000342	0.5440740482799495	0.0	intraciliary transport particle
GO:0008289	16515	670	3	1	9221	2	1	false	0.1400482629374338	0.5440740482799495	0.0	lipid binding
GO:0098590	16515	2390	3	2	6329	2	2	false	0.14256485757068196	0.5440740482799495	0.0	plasma membrane region
GO:1905515	16515	51	3	1	338	1	1	false	0.15088757396448194	0.5625143066410988	8.758402906297363E-62	non-motile cilium assembly
GO:0009628	16515	1117	3	1	7281	1	1	false	0.15341299272029965	0.5625143066410988	0.0	response to abiotic stimulus
GO:0009583	16515	55	3	1	323	1	3	false	0.17027863777091243	0.6092538169843605	1.64845248338674E-63	detection of light stimulus
GO:0022610	16515	1260	3	1	13878	2	1	false	0.173345270710722	0.6092538169843605	0.0	biological adhesion
GO:0030031	16515	584	3	1	3268	1	2	false	0.17870257037937518	0.6092538169843605	0.0	cell projection assembly
GO:0051179	16515	5875	3	2	13878	2	1	false	0.1791922991130472	0.6092538169843605	0.0	localization
GO:0099118	16515	358	3	1	1952	1	2	false	0.18340163934429038	0.6124304742389697	0.0	microtubule-based protein transport
GO:0097730	16515	128	3	1	647	1	1	false	0.19783616692429487	0.644827586206794	4.413551942134972E-139	non-motile cilium
GO:1903827	16515	498	3	1	2490	1	3	false	0.19999999999996818	0.644827586206794	0.0	regulation of cellular protein localization
GO:0000226	16515	727	3	2	1603	2	2	false	0.20552989362196394	0.6479312094728544	0.0	microtubule cytoskeleton organization
GO:0022402	16515	1438	3	1	12841	2	2	false	0.21143718972495448	0.6479312094728544	0.0	cell cycle process
GO:0051641	16515	2730	3	2	5875	2	1	false	0.21588594527755847	0.6479312094728544	0.0	cellular localization
GO:0031503	16515	549	3	1	2531	1	1	false	0.21691031212953385	0.6479312094728544	0.0	protein-containing complex localization
GO:0016324	16515	286	3	1	2414	2	2	false	0.22295794218717194	0.6479312094728544	0.0	apical plasma membrane
GO:0007049	16515	1553	3	1	12841	2	1	false	0.22726309152239643	0.6479312094728544	0.0	cell cycle
GO:0061245	16515	48	3	1	209	1	1	false	0.22966507177034837	0.6479312094728544	1.8699396249292114E-48	establishment or maintenance of bipolar cell polarity
GO:0071840	16515	6683	3	2	13878	2	1	false	0.23187581903376142	0.6479312094728544	0.0	cellular component organization or biogenesis
GO:0097711	16515	95	3	1	402	1	2	false	0.23631840796021472	0.6479312094728544	7.347966191691886E-95	ciliary basal body-plasma membrane docking
GO:0003008	16515	1482	3	1	6028	1	1	false	0.2458526874591416	0.6479312094728544	0.0	system process
GO:0032880	16515	928	3	1	3765	1	2	false	0.2464807436922732	0.6479312094728544	0.0	regulation of protein localization
GO:0030705	16515	465	3	1	1873	1	1	false	0.24826481580340878	0.6479312094728544	0.0	cytoskeleton-dependent intracellular transport
GO:0005543	16515	409	3	1	1634	1	2	false	0.2503059975519952	0.6479312094728544	0.0	phospholipid binding
GO:0098840	16515	358	3	1	1417	1	3	false	0.2526464361328813	0.6479312094728544	0.0	protein transport along microtubule
GO:0070160	16515	116	3	1	453	1	1	false	0.25607064017654463	0.6479312094728544	2.7755055669990687E-111	tight junction
GO:0016043	16515	6509	3	2	12854	2	2	false	0.256400585566798	0.6479312094728544	0.0	cellular component organization
GO:0070925	16515	771	3	1	5515	2	2	false	0.26007870512311754	0.6481380641647739	0.0	organelle assembly
GO:0071944	16515	5612	3	2	10934	2	1	false	0.26341440040921293	0.6481380641647739	0.0	cell periphery
GO:0005737	16515	6076	3	2	11683	2	2	false	0.27045341452748134	0.6568154352810261	0.0	cytoplasm
GO:0043296	16515	130	3	1	453	1	1	false	0.2869757174392371	0.688005886681248	2.8542323203351293E-117	apical junction complex
GO:0006928	16515	2076	3	1	12841	2	1	false	0.2972127829431051	0.6963811522623021	0.0	movement of cell or subcellular component
GO:0061512	16515	353	3	1	1178	1	1	false	0.2996604414260749	0.6963811522623021	1.681023134525E-311	protein localization to cilium
GO:0046907	16515	1873	3	1	11294	2	3	false	0.304189793287323	0.6963811522623021	0.0	intracellular transport
GO:0030054	16515	1821	3	1	10934	2	1	false	0.30536499724871	0.6963811522623021	0.0	cell junction
GO:0048193	16515	665	3	1	2128	1	1	false	0.31249999999983424	0.7016680318590645	0.0	Golgi vesicle transport
GO:0042995	16515	1906	3	1	10934	2	1	false	0.3182634551571402	0.7016680318590645	0.0	cell projection
GO:0070507	16515	182	3	1	1034	2	3	false	0.321189901528198	0.7016680318590645	3.4720163717168425E-208	regulation of microtubule cytoskeleton organization
GO:0060341	16515	720	3	1	4068	2	2	false	0.3226922499458799	0.7016680318590645	0.0	regulation of cellular localization
GO:0060271	16515	338	3	1	1013	1	8	false	0.33366238894390104	0.7061460566120418	2.7992624423356037E-279	cilium assembly
GO:0016020	16515	6329	3	2	10934	2	1	false	0.3350295766107691	0.7061460566120418	0.0	membrane
GO:0009605	16515	2447	3	1	7281	1	1	false	0.3360802087618808	0.7061460566120418	0.0	response to external stimulus
GO:0005912	16515	159	3	1	453	1	1	false	0.3509933774833632	0.7288261113969877	8.127486957214048E-127	adherens junction
GO:0140056	16515	162	3	1	814	2	2	false	0.35862262799537953	0.7288261113969877	1.0926792086233679E-175	organelle localization by membrane tethering
GO:0009314	16515	401	3	1	1117	1	1	false	0.35899731423445286	0.7288261113969877	8.0802252E-316	response to radiation
GO:0019900	16515	786	3	1	2163	1	1	false	0.36338418862714505	0.7288261113969877	0.0	kinase binding
GO:0019899	16515	2163	3	1	5904	1	1	false	0.3663617886166677	0.7288261113969877	0.0	enzyme binding
GO:0033043	16515	1180	3	1	5370	2	2	false	0.3912251621735219	0.749388852180069	0.0	regulation of organelle organization
GO:0051128	16515	2242	3	1	10141	2	2	false	0.39330487463680897	0.749388852180069	0.0	regulation of cellular component organization
GO:0120031	16515	570	3	1	1446	1	2	false	0.3941908713689008	0.749388852180069	0.0	plasma membrane bounded cell projection assembly
GO:0030030	16515	1456	3	1	6509	2	1	false	0.397369893868878	0.749388852180069	0.0	cell projection organization
GO:0044770	16515	577	3	1	1438	1	1	false	0.4012517385259689	0.749388852180069	0.0	cell cycle phase transition
GO:0042073	16515	344	3	1	856	1	4	false	0.4018691588786256	0.749388852180069	1.204155483386331E-249	intraciliary transport
GO:0007018	16515	540	3	1	2358	2	2	false	0.4056456810474773	0.749388852180069	0.0	microtubule-based movement
GO:0032879	16515	2429	3	1	10462	2	2	false	0.41045963093603816	0.749388852180069	0.0	regulation of localization
GO:0010389	16515	188	3	1	452	1	3	false	0.4159292035398232	0.749388852180069	1.3873656909454566E-132	regulation of G2/M transition of mitotic cell cycle
GO:0048285	16515	1165	3	1	4814	2	1	false	0.4254778918499691	0.749388852180069	0.0	organelle fission
GO:0070161	16515	776	3	1	1821	1	1	false	0.42613948379970557	0.749388852180069	0.0	anchoring junction
GO:0000086	16515	239	3	1	554	1	2	false	0.4314079422383343	0.749388852180069	9.25557454750491E-164	G2/M transition of mitotic cell cycle
GO:1902749	16515	204	3	1	472	1	2	false	0.43220338983043133	0.749388852180069	1.7190669391545322E-139	regulation of cell cycle G2/M phase transition
GO:0051493	16515	503	3	1	2019	2	2	false	0.43629179877393376	0.749388852180069	0.0	regulation of cytoskeleton organization
GO:0005856	16515	1977	3	1	4526	1	1	false	0.43680954485362317	0.749388852180069	0.0	cytoskeleton
GO:0044839	16515	257	3	1	577	1	1	false	0.445407279029405	0.7550164459378838	1.8993121316384521E-171	cell cycle G2/M phase transition
GO:0010564	16515	696	3	1	1553	1	2	false	0.44816484224120373	0.7550164459378838	0.0	regulation of cell cycle process
GO:0016192	16515	2128	3	1	4702	1	1	false	0.45257337303454787	0.7556358996201826	0.0	vesicle-mediated transport
GO:0050953	16515	179	3	1	388	1	1	false	0.4613402061856308	0.7590413122847428	1.247419746333564E-115	sensory perception of light stimulus
GO:0071705	16515	2183	3	1	4702	1	1	false	0.4642705231834458	0.7590413122847428	0.0	nitrogen compound transport
GO:0007346	16515	635	3	1	1360	1	2	false	0.4669117647059298	0.7590413122847428	0.0	regulation of mitotic cell cycle
GO:0006886	16515	1362	3	1	2870	1	3	false	0.47456445993091895	0.7590413122847428	0.0	intracellular protein transport
GO:0007600	16515	388	3	1	817	1	1	false	0.4749082007343043	0.7590413122847428	1.1461051024118381E-244	sensory perception
GO:0043228	16515	4536	3	1	9283	1	1	false	0.48863513950224124	0.7683489580789709	0.0	non-membrane-bounded organelle
GO:0043168	16515	1438	3	1	2941	1	1	false	0.4889493369593451	0.7683489580789709	0.0	anion binding
GO:1901990	16515	396	3	1	792	1	3	false	0.4999999999999138	0.7763293310455702	1.354574985302177E-237	regulation of mitotic cell cycle phase transition
GO:0043232	16515	4526	3	1	9010	1	2	false	0.5023307436177219	0.7763293310455702	0.0	intracellular non-membrane-bounded organelle
GO:1901987	16515	426	3	1	830	1	2	false	0.5132530120479899	0.7867074856801157	6.750273269018629E-249	regulation of cell cycle phase transition
GO:0044772	16515	540	3	1	1022	1	2	false	0.5283757338553855	0.8002171347842455	4.620391845093913E-306	mitotic cell cycle phase transition
GO:0071702	16515	2495	3	1	4702	1	1	false	0.5306252658462377	0.8002171347842455	0.0	organic substance transport
GO:0043167	16515	2941	3	1	9221	2	1	false	0.5361888512103605	0.8021385214106993	0.0	ion binding
GO:0006996	16515	4814	3	2	6509	2	1	false	0.5469657491843531	0.805388621794895	0.0	organelle organization
GO:0043005	16515	1047	3	1	1906	1	1	false	0.54931794333664	0.805388621794895	0.0	neuron projection
GO:0050877	16515	817	3	1	1482	1	1	false	0.5512820512820672	0.805388621794895	0.0	nervous system process
GO:0035091	16515	237	3	1	409	1	1	false	0.5794621026893656	0.8357716297632095	3.388903530504623E-120	phosphatidylinositol binding
GO:0005911	16515	453	3	1	776	1	1	false	0.5837628865982845	0.8357716297632095	4.8883159172596333E-228	cell-cell junction
GO:0033365	16515	1178	3	1	2012	1	1	false	0.5854870775346548	0.8357716297632095	0.0	protein localization to organelle
GO:0005488	16515	9221	3	2	11969	2	1	false	0.5935119881858022	0.8408086499298865	0.0	binding
GO:0048199	16515	405	3	1	676	1	2	false	0.5991124260355654	0.8423610802154189	6.523698570797862E-197	vesicle targeting, to, from or within Golgi
GO:0015630	16515	1194	3	1	1977	1	1	false	0.6039453717746771	0.8428192874766016	0.0	microtubule cytoskeleton
GO:0048518	16515	5275	3	1	13878	2	2	false	0.6157384858932995	0.8474472896454124	0.0	positive regulation of biological process
GO:0030010	16515	129	3	1	209	1	1	false	0.6172248803828019	0.8474472896454124	7.065033185572077E-60	establishment of cell polarity
GO:0045184	16515	1978	3	1	5129	2	2	false	0.6226205550422915	0.8474472896454124	0.0	establishment of protein localization
GO:1905508	16515	27	3	1	43	1	1	false	0.6279069767441819	0.8474472896454124	3.7709928928056474E-12	protein localization to microtubule organizing center
GO:0032991	16515	4639	3	1	11845	2	1	false	0.6299207126241301	0.8474472896454124	0.0	protein-containing complex
GO:0022607	16515	2668	3	1	6683	2	2	false	0.6391015761751991	0.8480086586023258	0.0	cellular component assembly
GO:0000278	16515	993	3	1	1553	1	2	false	0.6394075981974756	0.8480086586023258	0.0	mitotic cell cycle
GO:0005575	16515	11845	3	2	14589	2	1	false	0.6591923897048987	0.8680913864423665	0.0	cellular_component
GO:0051234	16515	4792	3	2	5875	2	1	false	0.6652749440408866	0.8692215040629234	0.0	establishment of localization
GO:0003674	16515	11969	3	2	14589	2	1	false	0.6730667995212539	0.8692215040629234	0.0	molecular_function
GO:0044085	16515	2890	3	1	6683	2	1	false	0.6779129683640159	0.8692215040629234	0.0	cellular component biogenesis
GO:0032501	16515	6028	3	1	13878	2	1	false	0.6800651759953393	0.8692215040629234	0.0	multicellular organismal process
GO:0009416	16515	274	3	1	401	1	1	false	0.683291770573528	0.8692215040629234	4.3097794406991056E-108	response to light stimulus
GO:1903047	16515	993	3	1	1438	1	2	false	0.6905424200281071	0.8725096793598379	0.0	mitotic cell cycle process
GO:0033036	16515	2808	3	1	5875	2	1	false	0.7275140503814528	0.9130545464518904	0.0	macromolecule localization
GO:0005886	16515	5537	3	2	6400	2	2	false	0.7484771057987615	0.928382083678498	0.0	plasma membrane
GO:0001578	16515	363	3	1	727	2	1	false	0.7496561210452042	0.928382083678498	4.791460585513317E-218	microtubule bundle formation
GO:0005813	16515	560	3	1	738	1	2	false	0.7588075880755463	0.9335330195403103	2.5063700121632144E-176	centrosome
GO:0015833	16515	1929	3	1	2495	1	2	false	0.7731462925850212	0.939922712811442	0.0	peptide transport
GO:0050896	16515	7281	3	1	13878	2	1	false	0.7740539987858934	0.939922712811442	0.0	response to stimulus
GO:0005622	16515	10525	3	2	11845	2	1	false	0.7895315334192725	0.9426100628930685	0.0	intracellular
GO:0034613	16515	2012	3	1	2533	1	2	false	0.7943150414545266	0.9426100628930685	0.0	cellular protein localization
GO:0097731	16515	102	3	1	128	1	1	false	0.7968749999999915	0.9426100628930685	1.0055047661638002E-27	9+0 non-motile cilium
GO:0009584	16515	44	3	1	55	1	1	false	0.7999999999999894	0.9426100628930685	8.357460915570152E-12	detection of visible light
GO:0005923	16515	109	3	1	136	1	2	false	0.8014705882352829	0.9426100628930685	4.2967516406471906E-29	bicellular tight junction
GO:0051650	16515	503	3	1	897	2	3	false	0.8073414357385498	0.9435803030194301	2.696098455078724E-266	establishment of vesicle localization
GO:0097712	16515	338	3	1	405	1	2	false	0.8345679012347166	0.9677888618370964	2.3713088587117477E-78	vesicle targeting, trans-Golgi to periciliary membrane compartment
GO:0070727	16515	2015	3	1	3370	2	2	false	0.8384053241583402	0.9677888618370964	0.0	cellular macromolecule localization
GO:0110165	16515	10934	3	2	11845	2	1	false	0.8520889902826382	0.9708752110453863	0.0	cellular anatomical entity
GO:0009987	16515	12841	3	2	13878	2	1	false	0.8561333170471993	0.9708752110453863	0.0	cellular process
GO:0050794	16515	8239	3	1	12995	2	2	false	0.8660714333304281	0.9708752110453863	0.0	regulation of cellular process
GO:0005515	16515	5904	3	1	9221	2	1	false	0.870624795196218	0.9708752110453863	0.0	protein binding
GO:0051648	16515	518	3	1	807	2	1	false	0.8720377835379343	0.9708752110453863	8.105257218839552E-228	vesicle localization
GO:0050789	16515	8917	3	1	13878	2	2	false	0.8722301361263364	0.9708752110453863	0.0	regulation of biological process
GO:0140014	16515	993	3	1	1122	1	2	false	0.8850267379677389	0.972508824466309	3.7397162116333345E-173	mitotic nuclear division
GO:0019901	16515	700	3	1	786	1	1	false	0.8905852417304252	0.972508824466309	2.985224654691716E-117	protein kinase binding
GO:0042886	16515	1950	3	1	2183	1	1	false	0.8932661475035535	0.972508824466309	3.676E-321	amide transport
GO:0008104	16515	2531	3	1	2808	1	1	false	0.9013532763532341	0.972508824466309	0.0	protein localization
GO:0065007	16515	9584	3	1	13878	2	1	false	0.9042804921127321	0.972508824466309	0.0	biological regulation
GO:0008150	16515	13878	3	2	14589	2	1	false	0.904901259129079	0.972508824466309	0.0	biological_process
GO:0010970	16515	435	3	1	470	1	2	false	0.9255319148939911	0.9889969604867219	1.1339005228704009E-53	transport along microtubule
GO:0045197	16515	45	3	1	48	1	1	false	0.9374999999999934	0.996093749999993	5.7816836262718616E-5	establishment or maintenance of epithelial cell apical/basal polarity
GO:0015031	16515	1899	3	1	2008	1	2	false	0.945717131473267	0.9976202851210568	2.850273740397961E-183	protein transport
GO:0072698	16515	43	3	1	45	1	1	false	0.9555555555555637	0.9976202851210568	0.0010101010101010136	protein localization to microtubule cytoskeleton
GO:0120025	16515	1906	3	1	2390	2	2	false	0.9590571149854537	0.9976202851210568	0.0	plasma membrane bounded cell projection
GO:0000280	16515	1122	3	1	1165	1	1	false	0.9630901287558652	0.9976202851210568	1.861771880780646E-79	nuclear division
GO:0043229	16515	9004	3	1	10673	2	2	false	0.9755589388768211	0.9976202851210568	0.0	intracellular organelle
GO:0043226	16515	9283	3	1	10934	2	1	false	0.9772116647640889	0.9976202851210568	0.0	organelle
GO:0007601	16515	175	3	1	179	1	1	false	0.9776536312848403	0.9976202851210568	2.417977605465387E-8	visual perception
GO:0035735	16515	338	3	1	344	1	2	false	0.9825581395349285	0.9976202851210568	4.5396339318740405E-13	intraciliary transport involved in cilium assembly
GO:0120036	16515	1437	3	1	1456	1	1	false	0.9869505494513129	0.9976202851210568	1.0870553178834464E-43	plasma membrane bounded cell projection organization
GO:0007155	16515	1255	3	1	1260	1	1	false	0.9960317460319057	0.9996511091844562	3.808723211297523E-14	cell adhesion
GO:0006810	16515	4702	3	1	4792	2	1	false	0.9996511091844561	0.9996511091844562	1.9528703698435357E-193	transport
GO:0000000	16515	14589	3	2	0	0	0	true	1.0	1.0	1.0	Gene Ontology
GO:0035088	16515	48	3	1	48	1	1	true	1.0	1.0	1.0	establishment or maintenance of apical/basal cell polarity
GO:0071539	16515	27	3	1	27	1	1	true	1.0	1.0	1.0	protein localization to centrosome
