## Supplementary File S4 for "PIGNON: A protein-protein interaction-guided functional enrichment analysis for quantitative proteomics": table-mcl2_cluster1076-Parent-Child-Union-Benjamini-Hochberg.txt

ID	Pop.total	Pop.term	Study.total	Study.term	Pop.family	Study.family	nparents	is.trivial	p	p.adjusted	p.min	name
GO:0005643	16515	86	3	2	4885	2	2	false	3.063918109978567E-4	0.06403588849855205	2.943093059755601E-187	nuclear pore
GO:0008536	16515	37	3	2	364	2	1	false	0.010080828262646523	0.5302951081554207	1.58700615034393E-51	Ran GTPase binding
GO:0005635	16515	446	3	2	6747	3	3	false	0.012507470877251445	0.5302951081554207	0.0	nuclear envelope
GO:0045445	16515	76	3	1	3422	1	2	false	0.022209234365867046	0.5302951081554207	1.0827676878447205E-157	myoblast differentiation
GO:0045663	16515	22	3	1	918	1	3	false	0.023965141612207395	0.5302951081554207	9.51424084577774E-45	positive regulation of myoblast differentiation
GO:0060589	16515	317	3	2	1853	2	2	false	0.029189720947535174	0.5302951081554207	0.0	nucleoside-triphosphatase regulator activity
GO:0031975	16515	1126	3	2	10934	3	1	false	0.029611175903953506	0.5302951081554207	0.0	envelope
GO:0045661	16515	52	3	1	1615	1	2	false	0.03219814241483585	0.5302951081554207	2.7676266189732416E-99	regulation of myoblast differentiation
GO:0046332	16515	74	3	1	5904	3	1	false	0.037138512902207176	0.5302951081554207	4.5105982146663544E-172	SMAD binding
GO:0051345	16515	761	3	2	3821	2	3	false	0.03962395743543476	0.5302951081554207	0.0	positive regulation of hydrolase activity
GO:0031967	16515	1126	3	2	9029	3	3	false	0.04275091905738482	0.5302951081554207	0.0	organelle envelope
GO:0043085	16515	1381	3	2	6623	2	3	false	0.043453907297183715	0.5302951081554207	0.0	positive regulation of catalytic activity
GO:0098772	16515	1567	3	2	11969	3	2	false	0.04691219022447666	0.5302951081554207	0.0	molecular function regulator
GO:0032182	16515	94	3	1	5904	3	1	false	0.04701562654905698	0.5302951081554207	7.444883151756296E-209	ubiquitin-like protein binding
GO:0030279	16515	69	3	1	1231	1	3	false	0.056051990251821907	0.5302951081554207	7.062519679647277E-115	negative regulation of ossification
GO:0051020	16515	515	3	2	2163	2	1	false	0.05660543588396292	0.5302951081554207	0.0	GTPase binding
GO:0045668	16515	42	3	1	733	1	4	false	0.05729877216915884	0.5302951081554207	2.1545363033515286E-69	negative regulation of osteoblast differentiation
GO:0001503	16515	364	3	1	6028	1	1	false	0.060384870603993106	0.5302951081554207	0.0	ossification
GO:0019003	16515	87	3	1	1438	1	3	false	0.06050069541032015	0.5302951081554207	5.649223706704278E-142	GDP binding
GO:0001649	16515	205	3	1	3385	1	2	false	0.06056129985237139	0.5302951081554207	0.0	osteoblast differentiation
GO:0000731	16515	46	3	1	746	1	2	false	0.061662198391399914	0.5302951081554207	1.6209192129225456E-74	DNA synthesis involved in DNA repair
GO:1903322	16515	127	3	1	2016	1	3	false	0.06299603174597884	0.5302951081554207	3.7109557057516777E-205	positive regulation of protein modification by small protein conjugation or removal
GO:0030278	16515	183	3	1	2883	1	2	false	0.06347554630587794	0.5302951081554207	3.1252322802926416E-295	regulation of ossification
GO:0045667	16515	111	3	1	1701	1	3	false	0.06525573192243579	0.5302951081554207	1.7047716720234992E-177	regulation of osteoblast differentiation
GO:0008047	16515	455	3	2	1775	2	2	false	0.06560172761480046	0.5302951081554207	0.0	enzyme activator activity
GO:0044093	16515	1894	3	2	11969	3	2	false	0.06717393996855735	0.5302951081554207	0.0	positive regulation of molecular function
GO:0140030	16515	138	3	1	5904	3	1	false	0.06850702354160937	0.5302951081554207	1.3261405411386446E-283	modification-dependent protein binding
GO:0005096	16515	246	3	2	915	2	4	false	0.07206657818270837	0.5379255300066446	1.608902497232652E-230	GTPase activator activity
GO:0051336	16515	1199	3	2	4153	2	2	false	0.08330224871657352	0.5652704372679915	0.0	regulation of hydrolase activity
GO:0005092	16515	15	3	1	349	2	2	false	0.08423080723249558	0.5652704372679915	1.2782856779838829E-26	GDP-dissociation inhibitor activity
GO:0043087	16515	437	3	2	1470	2	2	false	0.08823254284701368	0.5652704372679915	0.0	regulation of GTPase activity
GO:1903320	16515	217	3	1	2456	1	2	false	0.08835504885996776	0.5652704372679915	8.50003E-318	regulation of protein modification by small protein conjugation or removal
GO:0071897	16515	390	3	1	4242	1	3	false	0.09193776520493134	0.5652704372679915	0.0	DNA biosynthetic process
GO:0006301	16515	50	3	1	517	1	1	false	0.09671179883945923	0.5652704372679915	7.448898834937464E-71	postreplication repair
GO:0050790	16515	2225	3	2	7147	2	2	false	0.09688978769041248	0.5652704372679915	0.0	regulation of catalytic activity
GO:0005634	16515	3375	3	3	7335	3	1	false	0.09736715665860142	0.5652704372679915	0.0	nucleus
GO:0001882	16515	386	3	1	3769	1	4	false	0.10241443353660822	0.5732993496219553	0.0	nucleoside binding
GO:0045596	16515	593	3	1	5689	1	4	false	0.10423624538581006	0.5732993496219553	0.0	negative regulation of cell differentiation
GO:0051093	16515	798	3	1	7314	1	3	false	0.10910582444627066	0.5773908098271715	0.0	negative regulation of developmental process
GO:0043547	16515	366	3	2	1100	2	3	false	0.11050541814874096	0.5773908098271715	5.201504897444228E-303	positive regulation of GTPase activity
GO:0030234	16515	928	3	2	2684	2	2	false	0.11946055447631672	0.5780817821632024	0.0	enzyme regulator activity
GO:0061061	16515	577	3	1	4812	1	1	false	0.11990856192854907	0.5780817821632024	0.0	muscle structure development
GO:0006611	16515	172	3	1	1377	1	2	false	0.12490922294851708	0.5780817821632024	1.8894853900743452E-224	protein export from nucleus
GO:0048522	16515	4621	3	2	12886	2	3	false	0.12858058406666767	0.5780817821632024	0.0	positive regulation of cellular process
GO:0051241	16515	1010	3	1	7773	1	3	false	0.12993696127577806	0.5780817821632024	0.0	negative regulation of multicellular organismal process
GO:0006259	16515	942	3	1	7103	1	2	false	0.1326200197101316	0.5780817821632024	0.0	DNA metabolic process
GO:0030695	16515	278	3	2	759	2	2	false	0.13384852308790113	0.5780817821632024	9.439496325026014E-216	GTPase regulator activity
GO:0005814	16515	610	3	1	4526	1	2	false	0.13477684489653016	0.5780817821632024	0.0	centriole
GO:0031398	16515	111	3	1	819	1	3	false	0.13553113553108573	0.5780817821632024	1.8422163120103886E-140	positive regulation of protein ubiquitination
GO:0016817	16515	1312	3	2	3358	2	1	false	0.15258241825460175	0.628692460363581	0.0	hydrolase activity, acting on acid anhydrides
GO:0009628	16515	1117	3	1	7281	1	1	false	0.15341299272029965	0.628692460363581	0.0	response to abiotic stimulus
GO:0065009	16515	3314	3	2	13061	3	2	false	0.16044841450059025	0.6448792044350646	0.0	regulation of molecular function
GO:0051169	16515	335	3	1	1873	1	1	false	0.17885744794436112	0.7053057852900277	0.0	nuclear transport
GO:0005815	16515	738	3	1	10934	3	2	false	0.18914416649444402	0.7320579777284962	0.0	microtubule organizing center
GO:0016604	16515	754	3	1	10934	3	2	false	0.19295584178562977	0.7332321987853931	0.0	nuclear body
GO:1901265	16515	685	3	1	3307	1	2	false	0.20713637738139357	0.7730625512984153	0.0	nucleoside phosphate binding
GO:0050839	16515	471	3	1	5904	3	1	false	0.2207784910908251	0.809521133999692	0.0	cell adhesion molecule binding
GO:0031396	16515	193	3	1	826	1	2	false	0.2336561743341094	0.8379083517849265	2.883176908307371E-194	regulation of protein ubiquitination
GO:0012505	16515	3456	3	2	10934	3	3	false	0.2365387213172759	0.8379083517849265	0.0	endomembrane system
GO:0097367	16515	811	3	1	9221	3	1	false	0.24135204192231074	0.840709612696049	0.0	carbohydrate derivative binding
GO:0005515	16515	5904	3	3	9221	3	1	false	0.26243731096287665	0.8475891121171947	0.0	protein binding
GO:0051247	16515	1579	3	1	5964	1	4	false	0.26475519785380186	0.8475891121171947	0.0	positive regulation of protein metabolic process
GO:0032270	16515	1481	3	1	5504	1	4	false	0.2690770348842491	0.8475891121171947	0.0	positive regulation of cellular protein metabolic process
GO:0005654	16515	1101	3	1	10934	3	2	false	0.2727100866528247	0.8475891121171947	0.0	nucleoplasm
GO:0045597	16515	884	3	1	5910	2	4	false	0.2768022280388077	0.8475891121171947	0.0	positive regulation of cell differentiation
GO:0016787	16515	3358	3	2	6357	2	1	false	0.27899468710485265	0.8475891121171947	0.0	hydrolase activity
GO:0070647	16515	1066	3	1	3764	1	1	false	0.2832093517531884	0.8475891121171947	0.0	protein modification by small protein conjugation or removal
GO:0031401	16515	1143	3	1	3972	1	3	false	0.2877643504531045	0.8475891121171947	0.0	positive regulation of protein modification process
GO:0033554	16515	1926	3	1	6548	1	2	false	0.294135613927245	0.8475891121171947	0.0	cellular response to stress
GO:0051173	16515	2492	3	1	8444	1	3	false	0.29512079583070805	0.8475891121171947	0.0	positive regulation of nitrogen compound metabolic process
GO:0051094	16515	1228	3	1	7511	2	3	false	0.30027515790861736	0.8475891121171947	0.0	positive regulation of developmental process
GO:0019899	16515	2163	3	2	5904	3	1	false	0.30428447862233093	0.8475891121171947	0.0	enzyme binding
GO:0003924	16515	723	3	2	1279	2	1	false	0.31935527682642156	0.8475891121171947	0.0	GTPase activity
GO:0036094	16515	1120	3	1	9221	3	1	false	0.32194910748640265	0.8475891121171947	0.0	small molecule binding
GO:0048518	16515	5275	3	2	13878	3	2	false	0.32358231885316724	0.8475891121171947	0.0	positive regulation of biological process
GO:0065007	16515	9584	3	3	13878	3	1	false	0.32931968937529044	0.8475891121171947	0.0	biological regulation
GO:0010604	16515	2560	3	1	7739	1	3	false	0.33079209200210213	0.8475891121171947	0.0	positive regulation of macromolecule metabolic process
GO:0045595	16515	1604	3	1	8813	2	3	false	0.33089920654034405	0.8475891121171947	0.0	regulation of cell differentiation
GO:0032991	16515	4639	3	2	11845	3	1	false	0.3399945428697429	0.8475891121171947	0.0	protein-containing complex
GO:0044419	16515	1871	3	1	13878	3	1	false	0.3523978954526857	0.8475891121171947	0.0	interspecies interaction between organisms
GO:0009314	16515	401	3	1	1117	1	1	false	0.35899731423445286	0.8475891121171947	8.0802252E-316	response to radiation
GO:0031593	16515	50	3	1	138	1	1	false	0.3623188405797105	0.8475891121171947	8.154756425692801E-39	polyubiquitin modification-dependent protein binding
GO:0051246	16515	2575	3	1	6895	1	4	false	0.373459028281628	0.8475891121171947	0.0	regulation of protein metabolic process
GO:0032268	16515	2427	3	1	6488	1	3	false	0.37407521578362996	0.8475891121171947	0.0	regulation of cellular protein metabolic process
GO:0045184	16515	1978	3	1	5129	1	2	false	0.3856502242142764	0.8475891121171947	0.0	establishment of protein localization
GO:0031399	16515	1687	3	1	4320	1	2	false	0.39050925925843455	0.8475891121171947	0.0	regulation of protein modification process
GO:0050794	16515	8239	3	2	12995	2	2	false	0.401954730578933	0.8475891121171947	0.0	regulation of cellular process
GO:0005773	16515	3678	3	2	8452	3	2	false	0.4032787174215748	0.8475891121171947	0.0	vacuole
GO:0050793	16515	2287	3	1	9945	2	2	false	0.4070636084918051	0.8475891121171947	0.0	regulation of developmental process
GO:0046907	16515	1873	3	1	11294	3	3	false	0.4196035833300401	0.8475891121171947	0.0	intracellular transport
GO:0070530	16515	21	3	1	50	1	1	false	0.4199999999999967	0.8475891121171947	1.4852783797371826E-14	K63-linked polyubiquitin modification-dependent protein binding
GO:0006974	16515	813	3	1	1926	1	1	false	0.4221183800622416	0.8475891121171947	0.0	cellular response to DNA damage stimulus
GO:0006281	16515	517	3	1	1201	1	2	false	0.4304746044962485	0.8475891121171947	0.0	DNA repair
GO:0009059	16515	3643	3	1	8388	1	2	false	0.43431092036376584	0.8475891121171947	0.0	macromolecule biosynthetic process
GO:0005856	16515	1977	3	1	4526	1	1	false	0.43680954485362317	0.8475891121171947	0.0	cytoskeleton
GO:0034645	16515	3359	3	1	7536	1	3	false	0.4457271762219222	0.8475891121171947	0.0	cellular macromolecule biosynthetic process
GO:0005488	16515	9221	3	3	11969	3	1	false	0.4572229480303556	0.8475891121171947	0.0	binding
GO:0071705	16515	2183	3	1	4702	1	1	false	0.4642705231834458	0.8475891121171947	0.0	nitrogen compound transport
GO:0051641	16515	2730	3	1	5875	1	1	false	0.46468085106490864	0.8475891121171947	0.0	cellular localization
GO:0031325	16515	2641	3	1	9799	2	4	false	0.46641511527881546	0.8475891121171947	0.0	positive regulation of cellular metabolic process
GO:0048869	16515	3513	3	1	13027	2	2	false	0.4666342097695012	0.8475891121171947	0.0	cellular developmental process
GO:0009893	16515	2828	3	1	10458	2	3	false	0.4677245848649835	0.8475891121171947	0.0	positive regulation of metabolic process
GO:0006886	16515	1362	3	1	2870	1	3	false	0.47456445993091895	0.8475891121171947	0.0	intracellular protein transport
GO:0051239	16515	2782	3	1	10089	2	2	false	0.47547574013626226	0.8475891121171947	0.0	regulation of multicellular organismal process
GO:0033036	16515	2808	3	1	5875	1	1	false	0.47795744680895536	0.8475891121171947	0.0	macromolecule localization
GO:0090304	16515	3833	3	1	8019	1	2	false	0.4779897742858977	0.8475891121171947	0.0	nucleic acid metabolic process
GO:0044403	16515	901	3	1	1871	1	1	false	0.48156066274726167	0.8475891121171947	0.0	symbiotic process
GO:0070987	16515	19	3	1	39	1	1	false	0.48717948717948584	0.8475891121171947	1.4508889103849574E-11	error-free translesion synthesis
GO:0043168	16515	1438	3	1	2941	1	1	false	0.4889493369593451	0.8475891121171947	0.0	anion binding
GO:0009411	16515	134	3	1	274	1	1	false	0.48905109489050375	0.8475891121171947	7.303673315893095E-82	response to UV
GO:0006950	16515	3575	3	1	7281	1	1	false	0.4910039829684965	0.8475891121171947	0.0	response to stress
GO:0006139	16515	4384	3	1	8848	1	5	false	0.49547920433637904	0.8475891121171947	0.0	nucleobase-containing compound metabolic process
GO:0009058	16515	4757	3	1	9406	1	1	false	0.5057410163721884	0.8475891121171947	0.0	biosynthetic process
GO:0016607	16515	385	3	1	754	1	1	false	0.5106100795757044	0.8475891121171947	4.304345065343082E-226	nuclear speck
GO:0046483	16515	4528	3	1	8863	1	1	false	0.5108879611877025	0.8475891121171947	0.0	heterocycle metabolic process
GO:0051171	16515	4412	3	1	8635	1	2	false	0.5109438332384818	0.8475891121171947	0.0	regulation of nitrogen compound metabolic process
GO:0080090	16515	4581	3	1	8908	1	2	false	0.5142568477784497	0.8475891121171947	0.0	regulation of primary metabolic process
GO:0006725	16515	4570	3	1	8863	1	1	false	0.5156267629462289	0.8475891121171947	0.0	cellular aromatic compound metabolic process
GO:0032553	16515	508	3	1	984	1	2	false	0.5162601626016138	0.8475891121171947	4.045169191954127E-295	ribonucleotide binding
GO:0044249	16515	4600	3	1	8896	1	2	false	0.5170863309352786	0.8475891121171947	0.0	cellular biosynthetic process
GO:1901576	16515	4681	3	1	9027	1	2	false	0.518555444775452	0.8475891121171947	0.0	organic substance biosynthetic process
GO:0043412	16515	3949	3	1	7606	1	1	false	0.5191953720732142	0.8475891121171947	0.0	macromolecule modification
GO:0071944	16515	5612	3	2	10934	3	1	false	0.5198892337374575	0.8475891121171947	0.0	cell periphery
GO:0043227	16515	7507	3	3	9283	3	1	false	0.5288116146810081	0.8475891121171947	0.0	membrane-bounded organelle
GO:0005737	16515	6076	3	2	11683	3	2	false	0.5300942492588145	0.8475891121171947	0.0	cytoplasm
GO:0071702	16515	2495	3	1	4702	1	1	false	0.5306252658462377	0.8475891121171947	0.0	organic substance transport
GO:1901360	16515	4777	3	1	8995	1	1	false	0.5310728182328325	0.8475891121171947	0.0	organic cyclic compound metabolic process
GO:0005575	16515	11845	3	3	14589	3	1	false	0.5351899274240102	0.8475891121171947	0.0	cellular_component
GO:0043231	16515	7335	3	3	9029	3	2	false	0.5361027844626287	0.8475891121171947	0.0	intracellular membrane-bounded organelle
GO:0018130	16515	3081	3	1	5741	1	2	false	0.5366660860487552	0.8475891121171947	0.0	heterocycle biosynthetic process
GO:0019438	16515	3096	3	1	5759	1	2	false	0.5375933321753205	0.8475891121171947	0.0	aromatic compound biosynthetic process
GO:0048523	16515	4164	3	1	12864	2	3	false	0.5426272538044857	0.8475891121171947	0.0	negative regulation of cellular process
GO:0003824	16515	6357	3	2	11969	3	1	false	0.5466266953838821	0.8475891121171947	0.0	catalytic activity
GO:1901362	16515	3230	3	1	5889	1	2	false	0.5484802173548106	0.8475891121171947	0.0	organic cyclic compound biosynthetic process
GO:0034641	16515	5039	3	1	9147	1	2	false	0.5508910025088619	0.8475891121171947	0.0	cellular nitrogen compound metabolic process
GO:0003674	16515	11969	3	3	14589	3	1	false	0.5521759367843886	0.8475891121171947	0.0	molecular_function
GO:0031267	16515	384	3	2	515	2	1	false	0.5555966907179697	0.8475891121171947	3.6248893433568825E-126	small GTPase binding
GO:0051168	16515	187	3	1	332	1	1	false	0.5632530120482061	0.8530426052034425	3.718405712381415E-98	nuclear export
GO:0060255	16515	4602	3	1	7947	1	2	false	0.5790864477184862	0.870712716353695	0.0	regulation of macromolecule metabolic process
GO:0019538	16515	5250	3	1	8935	1	3	false	0.5875769445978096	0.875991872653531	0.0	protein metabolic process
GO:0070727	16515	2015	3	1	3370	1	2	false	0.5979228486657159	0.875991872653531	0.0	cellular macromolecule localization
GO:0043229	16515	9004	3	3	10673	3	2	false	0.600377349441901	0.875991872653531	0.0	intracellular organelle
GO:0015630	16515	1194	3	1	1977	1	1	false	0.6039453717746771	0.875991872653531	0.0	microtubule cytoskeleton
GO:0034654	16515	3033	3	1	4963	1	5	false	0.6111223050563478	0.875991872653531	0.0	nucleobase-containing compound biosynthetic process
GO:0000166	16515	685	3	1	1120	1	2	false	0.61160714285689	0.875991872653531	4.9E-324	nucleotide binding
GO:0043226	16515	9283	3	3	10934	3	1	false	0.6119369062555766	0.875991872653531	0.0	organelle
GO:0016020	16515	6329	3	2	10934	3	1	false	0.6172855591010364	0.8776372915109975	0.0	membrane
GO:0044271	16515	3707	3	1	5830	1	2	false	0.6358490566033003	0.8979219785816875	0.0	cellular nitrogen compound biosynthetic process
GO:0045296	16515	313	3	1	471	1	1	false	0.6645435244160343	0.9181626067742175	8.133887693569898E-130	cadherin binding
GO:0031323	16515	4758	3	1	11275	2	3	false	0.6659325087964487	0.9181626067742175	0.0	regulation of cellular metabolic process
GO:0044267	16515	4687	3	1	7022	1	2	false	0.6674736542281041	0.9181626067742175	0.0	cellular protein metabolic process
GO:0019222	16515	5105	3	1	11880	2	2	false	0.6747942851431983	0.9181626067742175	0.0	regulation of metabolic process
GO:0009416	16515	274	3	1	401	1	1	false	0.683291770573528	0.9181626067742175	4.3097794406991056E-108	response to light stimulus
GO:0043167	16515	2941	3	1	9221	3	1	false	0.6841516008178558	0.9181626067742175	0.0	ion binding
GO:0019985	16515	39	3	1	57	1	2	false	0.684210526315788	0.9181626067742175	3.222422663372711E-15	translesion synthesis
GO:1901564	16515	6170	3	1	9003	1	2	false	0.6853271131903249	0.9181626067742175	0.0	organonitrogen compound metabolic process
GO:0036211	16515	3764	3	1	5415	1	2	false	0.6951061865182656	0.9209798473989849	0.0	protein modification process
GO:0005622	16515	10525	3	3	11845	3	1	false	0.7015317340347604	0.9209798473989849	0.0	intracellular
GO:0051716	16515	5952	3	1	13037	2	2	false	0.7046775995641958	0.9209798473989849	0.0	cellular response to stimulus
GO:0050789	16515	8917	3	2	13878	3	2	false	0.708015106412641	0.9209798473989849	0.0	regulation of biological process
GO:0048519	16515	4686	3	1	13878	3	2	false	0.7094629446470648	0.9209798473989849	0.0	negative regulation of biological process
GO:0044260	16515	6589	3	1	9167	1	2	false	0.7187738627761757	0.9273070204951896	0.0	cellular macromolecule metabolic process
GO:1901363	16515	3236	3	1	9221	3	1	false	0.7266104032693013	0.9316660998974476	0.0	heterocyclic compound binding
GO:0097159	16515	3307	3	1	9221	3	1	false	0.7362266794760215	0.9355465658255241	0.0	organic cyclic compound binding
GO:0031974	16515	3948	3	1	10934	3	1	false	0.7392158562699492	0.9355465658255241	0.0	membrane-enclosed lumen
GO:0017076	16515	509	3	1	685	1	1	false	0.7430656934307991	0.9355465658255241	8.692066618454418E-169	purine nucleotide binding
GO:0005886	16515	5537	3	2	6400	2	2	false	0.7484771057987615	0.9355638184385887	0.0	plasma membrane
GO:0019001	16515	386	3	1	509	1	1	false	0.7583497053044234	0.9355638184385887	1.399494660464006E-121	guanyl nucleotide binding
GO:0005813	16515	560	3	1	738	1	2	false	0.7588075880755463	0.9355638184385887	2.5063700121632144E-176	centrosome
GO:0032502	16515	5265	3	1	13878	3	1	false	0.7609849240888042	0.9355638184385887	0.0	developmental process
GO:0015833	16515	1929	3	1	2495	1	2	false	0.7731462925850212	0.944956579826137	0.0	peptide transport
GO:0032561	16515	386	3	1	492	1	2	false	0.7845528455284145	0.9455857177794322	1.0416129082549764E-110	guanyl ribonucleotide binding
GO:0110165	16515	10934	3	3	11845	3	1	false	0.786543683336195	0.9455857177794322	0.0	cellular anatomical entity
GO:0043130	16515	74	3	1	94	1	1	false	0.7872340425532115	0.9455857177794322	7.401151014516041E-21	ubiquitin binding
GO:0034613	16515	2012	3	1	2533	1	2	false	0.7943150414545266	0.9486391066514059	0.0	cellular protein localization
GO:0006464	16515	3764	3	1	4687	1	2	false	0.8030723277178098	0.9503015273371923	0.0	cellular protein modification process
GO:0051179	16515	5875	3	1	13878	3	1	false	0.808261700330652	0.9503015273371923	0.0	localization
GO:0043233	16515	3948	3	1	9283	3	2	false	0.8102270399990588	0.9503015273371923	0.0	organelle lumen
GO:0051234	16515	4792	3	1	5875	1	1	false	0.8156595744665065	0.9503015273371923	0.0	establishment of localization
GO:0032501	16515	6028	3	1	13878	3	1	false	0.8190509873980014	0.9503015273371923	0.0	multicellular organismal process
GO:0070013	16515	3948	3	1	9004	3	2	false	0.8229884040575683	0.9503015273371923	0.0	intracellular organelle lumen
GO:0032446	16515	886	3	1	1066	1	1	false	0.8311444652909008	0.9544461167351553	1.8746522401419E-209	protein modification by small protein conjugation
GO:0043170	16515	7606	3	1	8995	1	1	false	0.8455808782695051	0.9657180522312928	0.0	macromolecule metabolic process
GO:0008150	16515	13878	3	3	14589	3	1	false	0.8607945342954457	0.9777503134116747	0.0	biological_process
GO:0043228	16515	4536	3	1	9283	3	1	false	0.8663224445147041	0.9787102211003954	0.0	non-membrane-bounded organelle
GO:0043232	16515	4526	3	1	9010	3	2	false	0.8767813519064571	0.9811605976970101	0.0	intracellular non-membrane-bounded organelle
GO:0006807	16515	8339	3	1	9406	1	1	false	0.8865617690907434	0.9811605976970101	0.0	nitrogen compound metabolic process
GO:0050896	16515	7281	3	1	13878	3	1	false	0.8926121448533996	0.9811605976970101	0.0	response to stimulus
GO:0042886	16515	1950	3	1	2183	1	1	false	0.8932661475035535	0.9811605976970101	3.676E-321	amide transport
GO:0044237	16515	8863	3	1	13059	2	2	false	0.8967759585791586	0.9811605976970101	0.0	cellular metabolic process
GO:0017016	16515	364	3	2	384	2	1	false	0.8984171018278045	0.9811605976970101	8.281671582729904E-34	Ras GTPase binding
GO:0008104	16515	2531	3	1	2808	1	1	false	0.9013532763532341	0.9811605976970101	0.0	protein localization
GO:0016567	16515	807	3	1	886	1	1	false	0.9108352144466583	0.9846271330833489	4.584485883610353E-115	protein ubiquitination
GO:0048856	16515	4812	3	1	5265	1	1	false	0.9139601139625344	0.9846271330833489	0.0	anatomical structure development
GO:0044238	16515	8708	3	1	9406	1	1	false	0.9257920476364541	0.9890253725332004	0.0	primary metabolic process
GO:0032555	16515	492	3	1	525	1	2	false	0.9371428571429744	0.9890253725332004	4.163968031458112E-53	purine ribonucleotide binding
GO:0031981	16515	2789	3	1	4497	3	2	false	0.9452704939992379	0.9890253725332004	0.0	nuclear lumen
GO:0015031	16515	1899	3	1	2008	1	2	false	0.945717131473267	0.9890253725332004	2.850273740397961E-183	protein transport
GO:0030154	16515	3328	3	1	3513	1	1	false	0.9473384571602879	0.9890253725332004	6.4067112836E-314	cell differentiation
GO:0017111	16515	1279	3	2	1312	2	1	false	0.9503090640172915	0.9890253725332004	1.671504200825845E-66	nucleoside-triphosphatase activity
GO:0071704	16515	8995	3	1	9406	1	1	false	0.9563044864969051	0.9890253725332004	0.0	organic substance metabolic process
GO:0016032	16515	865	3	1	901	1	1	false	0.9600443951157176	0.9890253725332004	3.222404924236653E-65	viral process
GO:0008152	16515	9406	3	1	13878	3	1	false	0.9665553061074156	0.9890253725332004	0.0	metabolic process
GO:0006810	16515	4702	3	1	4792	1	1	false	0.9812186978288634	0.9890253725332004	1.9528703698435357E-193	transport
GO:0001883	16515	379	3	1	386	1	1	false	0.9818652849739091	0.9890253725332004	4.169467267287772E-15	purine nucleoside binding
GO:0032549	16515	379	3	1	386	1	1	false	0.9818652849739091	0.9890253725332004	4.169467267287772E-15	ribonucleoside binding
GO:0009987	16515	12841	3	2	13878	3	1	false	0.9840967430661428	0.9890253725332004	0.0	cellular process
GO:0032550	16515	376	3	1	382	1	2	false	0.9842931937172521	0.9890253725332004	2.410394908023963E-13	purine ribonucleoside binding
GO:0006913	16515	332	3	1	335	1	1	false	0.9910447761195128	0.9910447761195128	1.6103331859880216E-7	nucleocytoplasmic transport
GO:0000000	16515	14589	3	3	0	0	0	true	1.0	1.0	1.0	Gene Ontology
GO:0016462	16515	1312	3	2	1312	2	1	true	1.0	1.0	1.0	pyrophosphatase activity
GO:0016818	16515	1312	3	2	1312	2	1	true	1.0	1.0	1.0	hydrolase activity, acting on acid anhydrides, in phosphorus-containing anhydrides
