## Supplementary File S4 for "PIGNON: A protein-protein interaction-guided functional enrichment analysis for quantitative proteomics": table-mcl2_cluster1077-Parent-Child-Union-Benjamini-Hochberg.txt

ID	Pop.total	Pop.term	Study.total	Study.term	Pop.family	Study.family	nparents	is.trivial	p	p.adjusted	p.min	name
GO:0030314	16515	7	3	1	4684	1	2	false	0.0014944491887286784	0.3751067463708983	1.0234351435137436E-22	junctional membrane complex
GO:0050840	16515	50	3	1	9221	1	1	false	0.0054224053790619805	0.4230143643803462	2.0043467094192195E-134	extracellular matrix binding
GO:0018149	16515	30	3	1	3764	1	1	false	0.007970244420820644	0.4230143643803462	1.6013787131918836E-75	peptide cross-linking
GO:0010522	16515	89	3	1	8980	1	5	false	0.009910913140340916	0.4230143643803462	3.682237256937354E-216	regulation of calcium ion transport into cytosol
GO:0030205	16515	12	3	1	1189	1	5	false	0.010092514718253426	0.4230143643803462	6.343661290270336E-29	dermatan sulfate metabolic process
GO:0051282	16515	118	3	1	9041	1	4	false	0.01305165357808093	0.4230143643803462	1.47965836516661E-272	regulation of sequestering of calcium ion
GO:0019800	16515	5	3	1	360	1	3	false	0.013888888888887459	0.4230143643803462	2.0407182857595736E-11	peptide cross-linking via chondroitin 4-sulfate glycosaminoglycan
GO:0033017	16515	36	3	1	2473	1	3	false	0.014557217953891404	0.4230143643803462	3.3545732685706586E-81	sarcoplasmic reticulum membrane
GO:0006022	16515	148	3	1	8435	1	3	false	0.017545939537539152	0.4230143643803462	7.9E-323	aminoglycan metabolic process
GO:0044273	16515	41	3	1	2296	1	2	false	0.017857142857152748	0.4230143643803462	7.596385192116603E-89	sulfur compound catabolic process
GO:0005796	16515	86	3	1	4639	1	2	false	0.018538478120254213	0.4230143643803462	2.6067616176653933E-185	Golgi lumen
GO:0006023	16515	100	3	1	4230	1	4	false	0.02364066193855758	0.4493167736850623	7.050440288974901E-205	aminoglycan biosynthetic process
GO:0016528	16515	73	3	1	6076	2	1	false	0.023886572550104363	0.4493167736850623	4.313354449459391E-171	sarcoplasm
GO:0051283	16515	117	3	1	4166	1	3	false	0.028084493518959957	0.4493167736850623	6.393521333059763E-231	negative regulation of sequestering of calcium ion
GO:0030204	16515	36	3	1	1097	1	4	false	0.03281677301730933	0.4493167736850623	2.3727056534489115E-68	chondroitin sulfate metabolic process
GO:0030208	16515	12	3	1	357	1	5	false	0.033613445378151946	0.4493167736850623	1.347362204995228E-22	dermatan sulfate biosynthetic process
GO:0044272	16515	168	3	1	4689	1	2	false	0.035828534868854574	0.4493167736850623	9.4621916935E-314	sulfur compound biosynthetic process
GO:0006790	16515	325	3	1	8863	1	1	false	0.03666929933429757	0.4493167736850623	0.0	sulfur compound metabolic process
GO:0006026	16515	61	3	1	1639	1	4	false	0.03721781574132914	0.4493167736850623	1.2798889127033305E-112	aminoglycan catabolic process
GO:0051235	16515	296	3	1	7011	1	2	false	0.04221936956197905	0.4493167736850623	0.0	maintenance of location
GO:0042383	16515	123	3	1	5537	2	1	false	0.04393884388863871	0.4493167736850623	1.7970659975764357E-255	sarcolemma
GO:0009100	16515	339	3	1	7476	1	3	false	0.04534510433371035	0.4493167736850623	0.0	glycoprotein metabolic process
GO:0048167	16515	166	3	1	3618	1	2	false	0.04588170259806263	0.4493167736850623	8.283309087490104E-292	regulation of synaptic plasticity
GO:0005775	16515	163	3	1	6667	2	2	false	0.04830339041108043	0.4493167736850623	0.0	vacuolar lumen
GO:0035640	16515	26	3	1	528	1	1	false	0.04924242424241732	0.4493167736850623	1.2270687970146766E-44	exploration behavior
GO:0050848	16515	92	3	1	1860	1	2	false	0.04946236559140086	0.4493167736850623	1.9651859350965E-158	regulation of calcium-mediated signaling
GO:0043062	16515	323	3	1	6509	1	1	false	0.04962359809481442	0.4493167736850623	0.0	extracellular structure organization
GO:0048771	16515	153	3	1	6028	2	1	false	0.050122986705903365	0.4493167736850623	6.036812613359237E-309	tissue remodeling
GO:0016053	16515	274	3	1	5091	1	4	false	0.05382046749150588	0.4549092589894689	0.0	organic acid biosynthetic process
GO:0032409	16515	223	3	1	4061	1	2	false	0.05491258310758211	0.4549092589894689	0.0	regulation of transporter activity
GO:1901136	16515	149	3	1	2652	1	2	false	0.05618401206642843	0.4549092589894689	2.035432341861235E-248	carbohydrate derivative catabolic process
GO:0060348	16515	194	3	1	3162	1	2	false	0.061353573687500544	0.4812420936113324	5.70677614E-316	bone development
GO:0017144	16515	582	3	1	8863	1	1	false	0.06566625296172357	0.4994614997997762	0.0	drug metabolic process
GO:0009101	16515	278	3	1	4021	1	4	false	0.06913703058934022	0.5103939611154233	0.0	glycoprotein biosynthetic process
GO:0007610	16515	528	3	1	13878	2	1	false	0.07464680817345815	0.5353242529010855	0.0	behavior
GO:0031012	16515	448	3	1	10934	2	2	false	0.08027102103593366	0.5596673966672041	0.0	extracellular matrix
GO:0097367	16515	811	3	1	9221	1	1	false	0.08795141524835126	0.596643384522599	0.0	carbohydrate derivative binding
GO:0030021	16515	13	3	1	131	1	1	false	0.0992366412213714	0.5987803914861131	3.4433526597892543E-18	extracellular matrix structural constituent conferring compression resistance
GO:0005198	16515	612	3	1	11969	2	1	false	0.0996537456612829	0.5987803914861131	0.0	structural molecule activity
GO:0012505	16515	3456	3	2	10934	2	3	false	0.09988571158252003	0.5987803914861131	0.0	endomembrane system
GO:0060314	16515	26	3	1	257	1	5	false	0.10116731517509892	0.5987803914861131	3.278577797844841E-36	regulation of ryanodine-sensitive calcium-release channel activity
GO:0044283	16515	568	3	1	5316	1	2	false	0.10684725357417772	0.5987803914861131	0.0	small molecule biosynthetic process
GO:0030206	16515	24	3	1	219	1	4	false	0.10958904109589475	0.5987803914861131	1.5490908511902188E-32	chondroitin sulfate biosynthetic process
GO:0006082	16515	1019	3	1	9265	1	3	false	0.1099838100376206	0.5987803914861131	0.0	organic acid metabolic process
GO:0099177	16515	387	3	1	3496	1	3	false	0.1106979405032746	0.5987803914861131	0.0	regulation of trans-synaptic signaling
GO:0001501	16515	479	3	1	4127	1	1	false	0.11606493821164121	0.5987803914861131	0.0	skeletal system development
GO:0050905	16515	95	3	1	817	1	1	false	0.11627906976743481	0.5987803914861131	6.663080425692171E-127	neuromuscular process
GO:0016529	16515	65	3	1	551	1	2	false	0.11796733212343044	0.5987803914861131	2.8113737907170164E-86	sarcoplasmic reticulum
GO:1901135	16515	1073	3	1	8995	1	1	false	0.11928849360785868	0.5987803914861131	0.0	carbohydrate derivative metabolic process
GO:0005576	16515	681	3	1	10934	2	1	false	0.12069177159392683	0.5987803914861131	0.0	extracellular region
GO:0099604	16515	50	3	1	406	1	3	false	0.12315270935960367	0.5987803914861131	2.6540134265713265E-65	ligand-gated calcium channel activity
GO:0005783	16515	543	3	1	8452	2	3	false	0.12436997265318579	0.5987803914861131	0.0	endoplasmic reticulum
GO:0019725	16515	841	3	1	12869	2	3	false	0.12643570019427885	0.5987803914861131	0.0	cellular homeostasis
GO:0009986	16515	740	3	1	10934	2	1	false	0.13078295153654818	0.6078985339939554	0.0	cell surface
GO:1901137	16515	671	3	1	4911	1	2	false	0.13663205049914887	0.6127149225217311	0.0	carbohydrate derivative biosynthetic process
GO:0043202	16515	92	3	1	673	1	2	false	0.136701337295685	0.6127149225217311	5.625240439250628E-116	lysosomal lumen
GO:0005201	16515	131	3	1	919	1	2	false	0.1425462459194416	0.6277036443119269	9.180321674673437E-163	extracellular matrix structural constituent
GO:0030207	16515	14	3	1	94	1	3	false	0.1489361702127693	0.6417408790561444	5.737996285068007E-17	chondroitin sulfate catabolic process
GO:0051649	16515	801	3	1	5310	1	3	false	0.15084745762674312	0.6417408790561444	0.0	establishment of localization in cell
GO:0060402	16515	146	3	1	938	1	3	false	0.15565031982938407	0.6511371712862567	2.0154911462431972E-175	calcium ion transport into cytosol
GO:0009057	16515	1319	3	1	8030	1	2	false	0.16425902864220246	0.6726349851058703	0.0	macromolecule catabolic process
GO:0005215	16515	1093	3	1	11969	2	1	false	0.1743062123947276	0.6726349851058703	0.0	transporter activity
GO:0060341	16515	720	3	1	4068	1	2	false	0.17699115044262173	0.6726349851058703	0.0	regulation of cellular localization
GO:0030166	16515	54	3	1	301	1	2	false	0.17940199335546525	0.6726349851058703	5.247396014800136E-61	proteoglycan biosynthetic process
GO:1901565	16515	1167	3	1	6503	1	2	false	0.17945563586046986	0.6726349851058703	0.0	organonitrogen compound catabolic process
GO:0034762	16515	444	3	1	2438	1	2	false	0.18211648892536647	0.6726349851058703	0.0	regulation of transmembrane transport
GO:0032501	16515	6028	3	2	13878	2	1	false	0.18864789504873716	0.6726349851058703	0.0	multicellular organismal process
GO:0005773	16515	3678	3	2	8452	2	2	false	0.1893379910104127	0.6726349851058703	0.0	vacuole
GO:0030133	16515	367	3	1	3629	2	2	false	0.19205739748626868	0.6726349851058703	0.0	transport vesicle
GO:0050655	16515	15	3	1	78	1	1	false	0.19230769230768846	0.6726349851058703	2.289422202644919E-16	dermatan sulfate proteoglycan metabolic process
GO:0044281	16515	1811	3	1	9406	1	1	false	0.19253667871594604	0.6726349851058703	0.0	small molecule metabolic process
GO:0005794	16515	859	3	1	8452	2	3	false	0.19294708736104646	0.6726349851058703	0.0	Golgi apparatus
GO:0022898	16515	214	3	1	1088	1	3	false	0.1966911764705475	0.676294319097362	1.7956298527882883E-233	regulation of transmembrane transporter activity
GO:0019932	16515	499	3	1	2462	1	1	false	0.20268074736002442	0.6874711836130558	0.0	second-messenger-mediated signaling
GO:1901566	16515	1676	3	1	7864	1	2	false	0.21312309257414314	0.6981333568397078	0.0	organonitrogen compound biosynthetic process
GO:0051208	16515	121	3	1	566	1	2	false	0.21378091872791216	0.6981333568397078	6.787432727232712E-127	sequestering of calcium ion
GO:1901575	16515	1956	3	1	9133	1	2	false	0.21416840030540835	0.6981333568397078	0.0	organic substance catabolic process
GO:0043269	16515	540	3	1	2360	1	2	false	0.22881355932216044	0.7106776673770439	0.0	regulation of ion transport
GO:0006029	16515	78	3	1	339	1	1	false	0.23008849557523214	0.7106776673770439	7.545834340218222E-79	proteoglycan metabolic process
GO:0044248	16515	2055	3	1	8923	1	2	false	0.23030370951582915	0.7106776673770439	0.0	cellular catabolic process
GO:0005623	16515	1465	3	1	11845	2	1	false	0.23207394738811127	0.7106776673770439	0.0	cell
GO:0032879	16515	2429	3	1	10462	1	2	false	0.23217358057736096	0.7106776673770439	0.0	regulation of localization
GO:0032412	16515	207	3	1	864	1	3	false	0.23958333333325166	0.7147360002328942	7.874532200122053E-206	regulation of ion transmembrane transporter activity
GO:1901019	16515	83	3	1	341	1	3	false	0.24340175953080934	0.7147360002328942	1.290192143727919E-81	regulation of calcium ion transmembrane transporter activity
GO:0005539	16515	200	3	1	811	1	1	false	0.24660912453771136	0.7147360002328942	5.617932269535467E-196	glycosaminoglycan binding
GO:0001974	16515	38	3	1	153	1	1	false	0.2483660130718809	0.7147360002328942	7.625263824512317E-37	blood vessel remodeling
GO:0014701	16515	9	3	1	36	1	1	false	0.2500000000000004	0.7147360002328942	1.0622107069139657E-8	junctional sarcoplasmic reticulum membrane
GO:0009056	16515	2357	3	1	9406	1	1	false	0.25058473314938123	0.7147360002328942	0.0	catabolic process
GO:0071944	16515	5612	3	2	10934	2	1	false	0.26341440040921293	0.7207599550726846	0.0	cell periphery
GO:0018209	16515	304	3	1	1150	1	1	false	0.264347826086972	0.7207599550726846	1.3193909089393512E-287	peptidyl-serine modification
GO:0048168	16515	44	3	1	166	1	1	false	0.26506024096387	0.7207599550726846	2.915531779259674E-41	regulation of neuronal synaptic plasticity
GO:0005737	16515	6076	3	2	11683	2	2	false	0.27045341452748134	0.7207599550726846	0.0	cytoplasm
GO:1903169	16515	132	3	1	481	1	3	false	0.2744282744282673	0.7207599550726846	4.3658710129635065E-122	regulation of calcium ion transmembrane transport
GO:0050651	16515	15	3	1	54	1	2	false	0.27777777777777934	0.7207599550726846	1.155491263851551E-13	dermatan sulfate proteoglycan biosynthetic process
GO:0042175	16515	976	3	1	6329	2	2	false	0.28466119975481663	0.7207599550726846	0.0	nuclear outer membrane-endoplasmic reticulum membrane network
GO:0072330	16515	185	3	1	637	1	2	false	0.29042386185237773	0.7207599550726846	5.900897531296225E-166	monocarboxylic acid biosynthetic process
GO:0005217	16515	52	3	1	178	1	1	false	0.2921348314606866	0.7207599550726846	3.0686609475186052E-46	intracellular ligand-gated ion channel activity
GO:0034765	16515	368	3	1	1256	1	3	false	0.29299363057312516	0.7207599550726846	0.0	regulation of ion transmembrane transport
GO:2001257	16515	147	3	1	496	1	3	false	0.29637096774198346	0.7207599550726846	3.0867971191741187E-130	regulation of cation channel activity
GO:0046394	16515	274	3	1	923	1	2	false	0.29685807150603233	0.7207599550726846	5.635438849437825E-243	carboxylic acid biosynthetic process
GO:0055085	16515	1399	3	1	4702	1	1	false	0.29753296469712665	0.7207599550726846	0.0	transmembrane transport
GO:0051049	16515	1594	3	1	5283	1	2	false	0.3017225061525284	0.7207599550726846	0.0	regulation of transport
GO:0006811	16515	1419	3	1	4702	1	1	false	0.30178647384175245	0.7207599550726846	0.0	ion transport
GO:0005789	16515	960	3	1	3161	1	2	false	0.3037013603293256	0.7207599550726846	0.0	endoplasmic reticulum membrane
GO:0030054	16515	1821	3	1	10934	2	1	false	0.30536499724871	0.7207599550726846	0.0	cell junction
GO:0018193	16515	1150	3	1	3764	1	1	false	0.3055260361314704	0.7207599550726846	0.0	peptidyl-amino acid modification
GO:1904062	16515	271	3	1	882	1	2	false	0.3072562358277979	0.7207599550726846	1.7321194464145264E-235	regulation of cation transmembrane transport
GO:0099536	16515	688	3	1	2147	1	2	false	0.3204471355378102	0.7447428798147255	0.0	synaptic signaling
GO:0050890	16515	265	3	1	817	1	1	false	0.3243574051407579	0.7464780036016037	8.929693059937898E-223	cognition
GO:0007267	16515	1687	3	1	5153	1	2	false	0.3273821075087925	0.7464780036016037	0.0	cell-cell signaling
GO:0000323	16515	673	3	1	3678	2	1	false	0.33251878178705185	0.7464780036016037	0.0	lytic vacuole
GO:0016020	16515	6329	3	2	10934	2	1	false	0.3350295766107691	0.7464780036016037	0.0	membrane
GO:0015278	16515	44	3	1	130	1	3	false	0.33846153846153415	0.7464780036016037	9.95881214686942E-36	calcium-release channel activity
GO:0015085	16515	189	3	1	554	1	2	false	0.34115523465707215	0.7464780036016037	1.0732590432227741E-153	calcium ion transmembrane transporter activity
GO:0070588	16515	289	3	1	845	1	2	false	0.3420118343194598	0.7464780036016037	6.396420433223522E-235	calcium ion transmembrane transport
GO:0010959	16515	324	3	1	915	1	2	false	0.35409836065578487	0.7644169368305813	1.9233683041247344E-257	regulation of metal ion transport
GO:0099094	16515	155	3	1	435	1	2	false	0.3563218390803905	0.7644169368305813	2.2998787197688744E-122	ligand-gated cation channel activity
GO:0015276	16515	178	3	1	494	1	2	false	0.3603238866397403	0.7664516571743629	1.5932735300679006E-139	ligand-gated ion channel activity
GO:0023051	16515	3308	3	1	9004	1	2	false	0.3673922701004737	0.7731294802865696	0.0	regulation of signaling
GO:0065008	16515	3583	3	1	9584	1	1	false	0.373852253754843	0.7731294802865696	0.0	regulation of biological quality
GO:0006027	16515	55	3	1	146	1	2	false	0.37671232876713984	0.7731294802865696	1.4609019209594355E-41	glycosaminoglycan catabolic process
GO:0051279	16515	72	3	1	190	1	4	false	0.3789473684210641	0.7731294802865696	2.9632731550932746E-54	regulation of release of sequestered calcium ion into cytosol
GO:0048583	16515	3777	3	1	9953	1	2	false	0.3794835727913067	0.7731294802865696	0.0	regulation of response to stimulus
GO:0005262	16515	165	3	1	432	1	2	false	0.38194444444436104	0.7731294802865696	4.345059532064114E-124	calcium channel activity
GO:0035556	16515	2462	3	1	11378	2	2	false	0.38595850583595853	0.7750046797186048	0.0	intracellular signal transduction
GO:0010646	16515	3269	3	1	8383	1	2	false	0.3899558630587546	0.7768168383154557	0.0	regulation of cell communication
GO:0097708	16515	2016	3	1	9006	2	2	false	0.39761166070901616	0.7858309199839612	0.0	intracellular vesicle
GO:0072511	16515	427	3	1	1064	1	1	false	0.40131578947379937	0.7869551809212785	2.3261580343959E-310	divalent inorganic cation transport
GO:0007611	16515	229	3	1	556	1	2	false	0.4118705035971031	0.795889606576622	7.274518228354743E-163	learning or memory
GO:0019722	16515	207	3	1	499	1	1	false	0.41482965931858257	0.795889606576622	2.4345818380476334E-146	calcium-mediated signaling
GO:0050650	16515	27	3	1	65	1	2	false	0.41538461538461147	0.795889606576622	6.905148245097882E-19	chondroitin sulfate proteoglycan biosynthetic process
GO:0060401	16515	162	3	1	385	1	1	false	0.4207792207791969	0.799880495941773	3.950000535518077E-113	cytosolic calcium ion transport
GO:0097553	16515	128	3	1	302	1	2	false	0.42384105960261276	0.799880495941773	8.906057910662998E-89	calcium ion transmembrane import into cytosol
GO:0003008	16515	1482	3	1	6028	2	1	false	0.4312925940771749	0.8074966000837425	0.0	system process
GO:0009059	16515	3643	3	1	8388	1	2	false	0.43431092036376584	0.8074966000837425	0.0	macromolecule biosynthetic process
GO:0065009	16515	3314	3	1	13061	2	2	false	0.44309929623488353	0.8166242425671714	0.0	regulation of molecular function
GO:0034645	16515	3359	3	1	7536	1	3	false	0.4457271762219222	0.8166242425671714	0.0	cellular macromolecule biosynthetic process
GO:0051924	16515	219	3	1	486	1	2	false	0.45061728395050293	0.8196010019679437	1.4791659368840653E-144	regulation of calcium ion transport
GO:0007613	16515	104	3	1	229	1	1	false	0.4541484716157078	0.8200810530614581	5.748000624441082E-68	memory
GO:0050885	16515	44	3	1	95	1	1	false	0.4631578947368295	0.8264202589958377	3.9915812948491594E-28	neuromuscular process controlling balance
GO:0051641	16515	2730	3	1	5875	1	1	false	0.46468085106490864	0.8264202589958377	0.0	cellular localization
GO:0031982	16515	2029	3	1	7507	2	1	false	0.4675365608661711	0.8264202589958377	0.0	vesicle
GO:0042592	16515	1707	3	1	3583	1	1	false	0.4764164108288804	0.836227406419923	0.0	homeostatic process
GO:0050654	16515	39	3	1	78	1	1	false	0.49999999999999195	0.8687869226025117	3.674172222067204E-23	chondroitin sulfate proteoglycan metabolic process
GO:0009058	16515	4757	3	1	9406	1	1	false	0.5057410163721884	0.8687869226025117	0.0	biosynthetic process
GO:0022834	16515	178	3	1	350	1	1	false	0.5085714285714544	0.8687869226025117	1.0769070611948206E-104	ligand-gated channel activity
GO:0046873	16515	460	3	1	896	1	2	false	0.5133928571430352	0.8687869226025117	9.792974397097512E-269	metal ion transmembrane transporter activity
GO:0044249	16515	4600	3	1	8896	1	2	false	0.5170863309352786	0.8687869226025117	0.0	cellular biosynthetic process
GO:1901576	16515	4681	3	1	9027	1	2	false	0.518555444775452	0.8687869226025117	0.0	organic substance biosynthetic process
GO:0043412	16515	3949	3	1	7606	1	1	false	0.5191953720732142	0.8687869226025117	0.0	macromolecule modification
GO:1902531	16515	1775	3	1	3387	1	2	false	0.5240625922641011	0.8711239116443005	0.0	regulation of intracellular signal transduction
GO:0009966	16515	2880	3	1	5336	1	4	false	0.539730134934311	0.884411952629389	0.0	regulation of signal transduction
GO:0070838	16515	422	3	1	779	1	2	false	0.5417201540437093	0.884411952629389	1.6564569306744497E-232	divalent metal ion transport
GO:0048523	16515	4164	3	1	12864	2	3	false	0.5426272538044857	0.884411952629389	0.0	negative regulation of cellular process
GO:0050877	16515	817	3	1	1482	1	1	false	0.5512820512820672	0.8877176540228288	0.0	nervous system process
GO:0031410	16515	2016	3	1	6076	2	2	false	0.5535415599922018	0.8877176540228288	0.0	cytoplasmic vesicle
GO:0022803	16515	540	3	1	969	1	1	false	0.5572755417954148	0.8877176540228288	4.5450251904428766E-288	passive transmembrane transporter activity
GO:0048519	16515	4686	3	1	13878	2	2	false	0.5613174994517115	0.8877176540228288	0.0	negative regulation of biological process
GO:0031090	16515	3159	3	1	9284	2	2	false	0.5647710326371135	0.8877176540228288	0.0	organelle membrane
GO:0050804	16515	387	3	1	673	1	2	false	0.5750371471025532	0.8877176540228288	1.6518777353779856E-198	modulation of chemical synaptic transmission
GO:0005216	16515	494	3	1	848	1	3	false	0.5825471698110974	0.8877176540228288	2.1133661329335257E-249	ion channel activity
GO:0019538	16515	5250	3	1	8935	1	3	false	0.5875769445978096	0.8877176540228288	0.0	protein metabolic process
GO:0007165	16515	4610	3	1	12851	2	5	false	0.5887867740014167	0.8877176540228288	0.0	signal transduction
GO:0007612	16515	135	3	1	229	1	1	false	0.5895196506549788	0.8877176540228288	8.672605412111827E-67	learning
GO:0031974	16515	3948	3	1	10934	2	1	false	0.5917966410028784	0.8877176540228288	0.0	membrane-enclosed lumen
GO:0098588	16515	1881	3	1	3159	1	1	false	0.5954415954409462	0.8877176540228288	0.0	bounding membrane of organelle
GO:0005261	16515	413	3	1	692	1	2	false	0.5968208092484127	0.8877176540228288	7.370649269435062E-202	cation channel activity
GO:0023052	16515	5095	3	1	13878	2	1	false	0.599489557351409	0.8877176540228288	0.0	signaling
GO:0032787	16515	558	3	1	923	1	1	false	0.604550379198336	0.8877176540228288	3.5374141163475025E-268	monocarboxylic acid metabolic process
GO:0048878	16515	1045	3	1	1707	1	1	false	0.6121851200940747	0.8877176540228288	0.0	chemical homeostasis
GO:0032502	16515	5265	3	1	13878	2	1	false	0.6148445949070811	0.8877176540228288	0.0	developmental process
GO:0034220	16515	1054	3	1	1710	1	2	false	0.6163742690054267	0.8877176540228288	0.0	ion transmembrane transport
GO:0055082	16515	717	3	1	1156	1	2	false	0.6202422145332385	0.8877176540228288	0.0	cellular chemical homeostasis
GO:0032991	16515	4639	3	1	11845	2	1	false	0.6299207126241301	0.8877176540228288	0.0	protein-containing complex
GO:0007154	16515	5113	3	1	12841	2	1	false	0.637828596625818	0.8877176540228288	0.0	cell communication
GO:0022857	16515	969	3	1	1516	1	2	false	0.6391820580481979	0.8877176540228288	0.0	transmembrane transporter activity
GO:0008324	16515	645	3	1	1009	1	2	false	0.6392467789889132	0.8877176540228288	1.156984187614412E-285	cation transmembrane transporter activity
GO:0022836	16515	350	3	1	539	1	1	false	0.6493506493507071	0.8877176540228288	6.202121895716514E-151	gated channel activity
GO:0048513	16515	3125	3	1	4812	1	2	false	0.6494181213633105	0.8877176540228288	0.0	animal organ development
GO:0043227	16515	7507	3	2	9283	2	1	false	0.6539507789273495	0.8877176540228288	0.0	membrane-bounded organelle
GO:0005219	16515	29	3	1	44	1	1	false	0.6590909090909104	0.8877176540228288	4.349497484315605E-12	ryanodine-sensitive calcium-release channel activity
GO:0005575	16515	11845	3	2	14589	2	1	false	0.6591923897048987	0.8877176540228288	0.0	cellular_component
GO:0043231	16515	7335	3	2	9029	2	2	false	0.6599481570113728	0.8877176540228288	0.0	intracellular membrane-bounded organelle
GO:0051179	16515	5875	3	1	13878	2	1	false	0.6674714852900016	0.8877176540228288	0.0	localization
GO:0044267	16515	4687	3	1	7022	1	2	false	0.6674736542281041	0.8877176540228288	0.0	cellular protein metabolic process
GO:0043233	16515	3948	3	1	9283	2	2	false	0.6697388258474452	0.8877176540228288	0.0	organelle lumen
GO:0045202	16515	1222	3	1	1821	1	1	false	0.6710598572206609	0.8877176540228288	0.0	synapse
GO:0015075	16515	807	3	1	1202	1	2	false	0.6713810316138338	0.8877176540228288	0.0	ion transmembrane transporter activity
GO:0003674	16515	11969	3	2	14589	2	1	false	0.6730667995212539	0.8877176540228288	0.0	molecular_function
GO:0098655	16515	854	3	1	1249	1	2	false	0.6837469975980393	0.8877176540228288	0.0	cation transmembrane transport
GO:0070013	16515	3948	3	1	9004	2	2	false	0.6847134177537803	0.8877176540228288	0.0	intracellular organelle lumen
GO:1901564	16515	6170	3	1	9003	1	2	false	0.6853271131903249	0.8877176540228288	0.0	organonitrogen compound metabolic process
GO:0072507	16515	447	3	1	652	1	2	false	0.6855828220858939	0.8877176540228288	1.5162498349701476E-175	divalent inorganic cation homeostasis
GO:0050801	16515	717	3	1	1045	1	1	false	0.6861244019140589	0.8877176540228288	1.6318728044228007E-281	ion homeostasis
GO:0006024	16515	98	3	1	142	1	2	false	0.6901408450704405	0.8883351390393874	9.297161213455263E-38	glycosaminoglycan biosynthetic process
GO:0036211	16515	3764	3	1	5415	1	2	false	0.6951061865182656	0.8901614939596156	0.0	protein modification process
GO:0051716	16515	5952	3	1	13037	2	2	false	0.7046775995641958	0.8956407581674549	0.0	cellular response to stimulus
GO:0006873	16515	590	3	1	834	1	2	false	0.7074340527576426	0.8956407581674549	3.900428870011724E-218	cellular ion homeostasis
GO:0043229	16515	9004	3	2	10673	2	2	false	0.711689257491939	0.8956407581674549	0.0	intracellular organelle
GO:0055074	16515	410	3	1	571	1	2	false	0.7180385288966885	0.8956407581674549	8.549799163110391E-147	calcium ion homeostasis
GO:0044260	16515	6589	3	1	9167	1	2	false	0.7187738627761757	0.8956407581674549	0.0	cellular macromolecule metabolic process
GO:0043226	16515	9283	3	2	10934	2	1	false	0.7207945543817764	0.8956407581674549	0.0	organelle
GO:0072503	16515	432	3	1	591	1	2	false	0.7309644670052866	0.8964285714290114	9.438586831544698E-149	cellular divalent inorganic cation homeostasis
GO:0071840	16515	6683	3	1	13878	2	1	false	0.7312312569110183	0.8964285714290114	0.0	cellular component organization or biogenesis
GO:0030001	16515	779	3	1	1064	1	1	false	0.7321428571432166	0.8964285714290114	1.0752815419801313E-267	metal ion transport
GO:1903510	16515	104	3	1	140	1	1	false	0.7428571428571404	0.9048354746030285	2.8459084469001175E-34	mucopolysaccharide metabolic process
GO:0005886	16515	5537	3	2	6400	2	2	false	0.7484771057987615	0.9048354746030285	0.0	plasma membrane
GO:0006812	16515	1064	3	1	1419	1	1	false	0.7498238195913542	0.9048354746030285	0.0	cation transport
GO:0016043	16515	6509	3	1	12854	2	2	false	0.7563580887694212	0.9083534941680609	0.0	cellular component organization
GO:0006874	16515	401	3	1	520	1	3	false	0.7711538461537717	0.9167510807377708	8.128339723813053E-121	cellular calcium ion homeostasis
GO:0050896	16515	7281	3	1	13878	2	1	false	0.7740539987858934	0.9167510807377708	0.0	response to stimulus
GO:0098660	16515	820	3	1	1054	1	1	false	0.7779886148008863	0.9167510807377708	1.5108267658204105E-241	inorganic ion transmembrane transport
GO:0051480	16515	314	3	1	401	1	1	false	0.7830423940149637	0.9167510807377708	1.6957984953835528E-90	regulation of cytosolic calcium ion concentration
GO:0022890	16515	616	3	1	782	1	2	false	0.7877237851664177	0.9167510807377708	7.754286867836614E-175	inorganic cation transmembrane transporter activity
GO:0062023	16515	353	3	1	448	1	1	false	0.7879464285715161	0.9167510807377708	6.490318583199214E-100	collagen-containing extracellular matrix
GO:0005622	16515	10525	3	2	11845	2	1	false	0.7895315334192725	0.9167510807377708	0.0	intracellular
GO:0015318	16515	768	3	1	969	1	1	false	0.7925696594426146	0.9167510807377708	4.492427514227734E-214	inorganic molecular entity transmembrane transporter activity
GO:0006464	16515	3764	3	1	4687	1	2	false	0.8030723277178098	0.9208595387838772	0.0	cellular protein modification process
GO:0006875	16515	511	3	1	636	1	2	false	0.8034591194966896	0.9208595387838772	3.29941028818315E-136	cellular metal ion homeostasis
GO:0051234	16515	4792	3	1	5875	1	1	false	0.8156595744665065	0.9305934235958778	0.0	establishment of localization
GO:0098662	16515	754	3	1	917	1	2	false	0.8222464558339635	0.9338636217842753	1.2439668276924448E-185	inorganic cation transmembrane transport
GO:0043170	16515	7606	3	1	8995	1	1	false	0.8455808782695051	0.9516167458055694	0.0	macromolecule metabolic process
GO:0110165	16515	10934	3	2	11845	2	1	false	0.8520889902826382	0.9516167458055694	0.0	cellular anatomical entity
GO:0009987	16515	12841	3	2	13878	2	1	false	0.8561333170471993	0.9516167458055694	0.0	cellular process
GO:0048731	16515	4127	3	1	4812	1	2	false	0.8576475477984249	0.9516167458055694	0.0	system development
GO:0050794	16515	8239	3	1	12995	2	2	false	0.8660714333304281	0.9516167458055694	0.0	regulation of cellular process
GO:0050789	16515	8917	3	1	13878	2	2	false	0.8722301361263364	0.9516167458055694	0.0	regulation of biological process
GO:0055065	16515	571	3	1	652	1	2	false	0.8757668711654794	0.9516167458055694	1.1535948196394761E-105	metal ion homeostasis
GO:0007204	16515	277	3	1	314	1	1	false	0.8821656050954532	0.9516167458055694	5.145288079630229E-49	positive regulation of cytosolic calcium ion concentration
GO:0006807	16515	8339	3	1	9406	1	1	false	0.8865617690907434	0.9516167458055694	0.0	nitrogen compound metabolic process
GO:0030003	16515	577	3	1	650	1	2	false	0.8876923076924097	0.9516167458055694	1.3574272566703099E-98	cellular cation homeostasis
GO:0055080	16515	640	3	1	717	1	1	false	0.8926080892606806	0.9516167458055694	1.3362150715858248E-105	cation homeostasis
GO:0008152	16515	9406	3	1	13878	2	1	false	0.8961792902955413	0.9516167458055694	0.0	metabolic process
GO:0044237	16515	8863	3	1	13059	2	2	false	0.8967759585791586	0.9516167458055694	0.0	cellular metabolic process
GO:0051209	16515	116	3	1	129	1	2	false	0.8992248062015504	0.9516167458055694	4.247450079401083E-18	release of sequestered calcium ion into cytosol
GO:0065007	16515	9584	3	1	13878	2	1	false	0.9042804921127321	0.9516167458055694	0.0	biological regulation
GO:0007275	16515	4343	3	1	6284	2	2	false	0.904627310640097	0.9516167458055694	0.0	multicellular organism development
GO:0008150	16515	13878	3	2	14589	2	1	false	0.904901259129079	0.9516167458055694	0.0	biological_process
GO:0098771	16515	651	3	1	717	1	1	false	0.9079497907950491	0.9516167458055694	4.095764458482241E-95	inorganic ion homeostasis
GO:0006816	16515	385	3	1	422	1	1	false	0.9123222748814519	0.9516167458055694	5.107891220533675E-54	calcium ion transport
GO:0048856	16515	4812	3	1	5265	1	1	false	0.9139601139625344	0.9516167458055694	0.0	anatomical structure development
GO:0019752	16515	923	3	1	1006	1	1	false	0.9174950298205091	0.9516167458055694	7.788489199683524E-124	carboxylic acid metabolic process
GO:0044238	16515	8708	3	1	9406	1	1	false	0.9257920476364541	0.9562707981759259	0.0	primary metabolic process
GO:0030203	16515	140	3	1	148	1	1	false	0.9459459459459425	0.9705010079922568	2.1233159820863139E-13	glycosaminoglycan metabolic process
GO:0005488	16515	9221	3	1	11969	2	1	false	0.9473017807095734	0.9705010079922568	0.0	binding
GO:0071704	16515	8995	3	1	9406	1	1	false	0.9563044864969051	0.9757415695557853	0.0	organic substance metabolic process
GO:0006810	16515	4702	3	1	4792	1	1	false	0.9812186978288634	0.9951720522916142	1.9528703698435357E-193	transport
GO:0099537	16515	678	3	1	688	1	1	false	0.9854651162789891	0.9951720522916142	1.6308581617624151E-22	trans-synaptic signaling
GO:0043436	16515	1006	3	1	1019	1	1	false	0.9872423945044301	0.9951720522916142	5.264971687837605E-30	oxoacid metabolic process
GO:0098916	16515	673	3	1	678	1	1	false	0.9926253687314729	0.9965958702063988	8.500657496417303E-13	anterograde trans-synaptic signaling
GO:0015267	16515	539	3	1	540	1	1	false	0.9981481481479771	0.9981481481479771	0.0018518518518518792	channel activity
GO:0000000	16515	14589	3	2	0	0	0	true	1.0	1.0	1.0	Gene Ontology
GO:0005764	16515	673	3	1	673	1	1	true	1.0	1.0	1.0	lysosome
GO:0007268	16515	673	3	1	673	1	1	true	1.0	1.0	1.0	chemical synaptic transmission
GO:0030198	16515	323	3	1	323	1	1	true	1.0	1.0	1.0	extracellular matrix organization
