## Supplementary File S4 for "PIGNON: A protein-protein interaction-guided functional enrichment analysis for quantitative proteomics": table-mcl2_cluster1079-Parent-Child-Union-Benjamini-Hochberg.txt

ID	Pop.total	Pop.term	Study.total	Study.term	Pop.family	Study.family	nparents	is.trivial	p	p.adjusted	p.min	name
GO:0005198	16515	612	3	2	11969	2	1	false	0.002610436810248397	0.29236892274782045	0.0	structural molecule activity
GO:0022610	16515	1260	3	2	13878	3	1	false	0.023217718260317943	0.5144091718129689	0.0	biological adhesion
GO:0006928	16515	2076	3	2	12841	2	1	false	0.026126520847572252	0.5144091718129689	0.0	movement of cell or subcellular component
GO:0060041	16515	131	3	1	4812	1	2	false	0.027223607647553792	0.5144091718129689	2.0837729253052162E-260	retina development in camera-type eye
GO:0040011	16515	1650	3	2	13878	3	1	false	0.03902827143005397	0.5144091718129689	0.0	locomotion
GO:0021782	16515	95	3	1	1918	1	2	false	0.04953076120957703	0.5144091718129689	1.4843008471539495E-163	glial cell development
GO:0051547	16515	12	3	1	214	1	2	false	0.056074766355141525	0.5144091718129689	7.108512362452521E-20	regulation of keratinocyte migration
GO:0010001	16515	193	3	1	3328	1	2	false	0.05799278846154123	0.5144091718129689	3.31335E-319	glial cell differentiation
GO:0045177	16515	346	3	1	10934	2	1	false	0.06229025784905977	0.5144091718129689	0.0	apical part of cell
GO:0051546	16515	17	3	1	263	1	1	false	0.06463878326995462	0.5144091718129689	4.377724137490528E-27	keratinocyte migration
GO:0005200	16515	98	3	1	2912	2	3	false	0.06618628279985037	0.5144091718129689	1.586796207846184E-185	structural constituent of cytoskeleton
GO:0010632	16515	209	3	1	3027	1	3	false	0.06904525933266238	0.5144091718129689	0.0	regulation of epithelial cell migration
GO:0048708	16515	68	3	1	917	1	2	false	0.07415485278079009	0.5144091718129689	1.147369286985088E-104	astrocyte differentiation
GO:0051179	16515	5875	3	3	13878	3	1	false	0.0758429210645628	0.5144091718129689	0.0	localization
GO:0010634	16515	138	3	1	1789	1	4	false	0.07713806595863068	0.5144091718129689	2.166179265716316E-210	positive regulation of epithelial cell migration
GO:0048880	16515	327	3	1	4127	1	1	false	0.07923431063717043	0.5144091718129689	0.0	sensory system development
GO:0031012	16515	448	3	1	10934	2	2	false	0.08027102103593366	0.5144091718129689	0.0	extracellular matrix
GO:0051549	16515	12	3	1	143	1	3	false	0.08391608391608033	0.5144091718129689	1.0528049850973017E-17	positive regulation of keratinocyte migration
GO:0090130	16515	269	3	1	6028	2	1	false	0.08726584164684292	0.5144091718129689	0.0	tissue migration
GO:0043062	16515	323	3	1	6509	2	1	false	0.09679194133567302	0.5420348714797689	0.0	extracellular structure organization
GO:0030029	16515	719	3	1	12841	2	1	false	0.10885400177192539	0.570228847365112	0.0	actin filament-based process
GO:0034446	16515	97	3	1	866	1	2	false	0.11200923787528988	0.570228847365112	2.956497013724021E-131	substrate adhesion-dependent cell spreading
GO:0005576	16515	681	3	1	10934	2	1	false	0.12069177159392683	0.5877164529791219	0.0	extracellular region
GO:0045785	16515	378	3	1	5701	2	3	false	0.12822293411127034	0.5973155446912244	0.0	positive regulation of cell adhesion
GO:0030155	16515	631	3	1	9139	2	2	false	0.13332936265429116	0.5973155446912244	0.0	regulation of cell adhesion
GO:0051674	16515	1451	3	2	5875	3	1	false	0.15281673389336817	0.6067482014458487	0.0	localization of cell
GO:0007423	16515	491	3	1	3125	1	1	false	0.15712000000003365	0.6067482014458487	0.0	sensory organ development
GO:0008092	16515	957	3	1	5904	1	1	false	0.16209349593456024	0.6067482014458487	0.0	cytoskeletal protein binding
GO:0009611	16515	602	3	1	3575	1	1	false	0.168391608391323	0.6067482014458487	0.0	response to wounding
GO:0040017	16515	513	3	1	5694	2	3	false	0.172086993492093	0.6067482014458487	0.0	positive regulation of locomotion
GO:0042063	16515	251	3	1	1450	1	1	false	0.1731034482757447	0.6067482014458487	2.491742644619081E-289	gliogenesis
GO:0051272	16515	495	3	1	5452	2	3	false	0.17335662898452822	0.6067482014458487	0.0	positive regulation of cellular component movement
GO:0040012	16515	891	3	1	9059	2	2	false	0.18704649344701668	0.6348244626080567	0.0	regulation of locomotion
GO:0051270	16515	896	3	1	8723	2	3	false	0.19489370456418462	0.6420027915055494	0.0	regulation of cellular component movement
GO:0007417	16515	893	3	1	4127	1	2	false	0.21637993699987298	0.6924157983995936	0.0	central nervous system development
GO:0014002	16515	30	3	1	124	1	2	false	0.2419354838709633	0.7004113556946678	1.9150055719642584E-29	astrocyte development
GO:0009887	16515	957	3	1	3945	1	2	false	0.24258555133069343	0.7004113556946678	0.0	animal organ morphogenesis
GO:0005604	16515	88	3	1	353	1	1	false	0.24929178470253113	0.7004113556946678	1.6583374288842044E-85	basement membrane
GO:0032989	16515	1057	3	1	7814	2	3	false	0.2522570472547453	0.7004113556946678	0.0	cellular component morphogenesis
GO:0070160	16515	116	3	1	453	1	1	false	0.25607064017654463	0.7004113556946678	2.7755055669990687E-111	tight junction
GO:0016043	16515	6509	3	2	12854	2	2	false	0.256400585566798	0.7004113556946678	0.0	cellular component organization
GO:0031032	16515	180	3	1	629	1	1	false	0.2861685214626263	0.7434973846055548	8.131116937403788E-163	actomyosin structure organization
GO:0043296	16515	130	3	1	453	1	1	false	0.2869757174392371	0.7434973846055548	2.8542323203351293E-117	apical junction complex
GO:0055085	16515	1399	3	1	4702	1	1	false	0.29753296469712665	0.7434973846055548	0.0	transmembrane transport
GO:0007010	16515	1441	3	1	4814	1	1	false	0.2993352721239803	0.7434973846055548	0.0	cytoskeleton organization
GO:0030054	16515	1821	3	1	10934	2	1	false	0.30536499724871	0.7434973846055548	0.0	cell junction
GO:0000904	16515	692	3	1	2048	1	2	false	0.33789062500004996	0.8051861702128851	0.0	cell morphogenesis involved in differentiation
GO:0051240	16515	1553	3	1	7916	2	3	false	0.3539012760959265	0.8207827774995763	0.0	positive regulation of multicellular organismal process
GO:0048468	16515	1897	3	1	5006	1	3	false	0.3789452656821435	0.8207827774995763	0.0	cell development
GO:0022008	16515	1450	3	1	3721	1	2	false	0.3896801934959465	0.8207827774995763	0.0	neurogenesis
GO:0032501	16515	6028	3	2	13878	3	1	false	0.40209355318075224	0.8207827774995763	0.0	multicellular organismal process
GO:0030036	16515	629	3	1	1519	1	2	false	0.41408821593183887	0.8207827774995763	0.0	actin cytoskeleton organization
GO:0070161	16515	776	3	1	1821	1	1	false	0.42613948379970557	0.8207827774995763	0.0	anchoring junction
GO:0031589	16515	308	3	1	1255	2	1	false	0.43075417627774204	0.8207827774995763	7.269762113801913E-303	cell-substrate adhesion
GO:0003008	16515	1482	3	1	6028	2	1	false	0.4312925940771749	0.8207827774995763	0.0	system process
GO:0005856	16515	1977	3	1	4526	1	1	false	0.43680954485362317	0.8207827774995763	0.0	cytoskeleton
GO:0009653	16515	2361	3	1	5265	1	2	false	0.448433048434521	0.8207827774995763	0.0	anatomical structure morphogenesis
GO:0048870	16515	1451	3	2	2148	2	3	false	0.45621450918065864	0.8207827774995763	0.0	cell motility
GO:0050953	16515	179	3	1	388	1	1	false	0.4613402061856308	0.8207827774995763	1.247419746333564E-115	sensory perception of light stimulus
GO:0048869	16515	3513	3	1	13027	2	2	false	0.4666342097695012	0.8207827774995763	0.0	cellular developmental process
GO:0001667	16515	358	3	1	1315	2	1	false	0.47052103408193513	0.8207827774995763	0.0	ameboidal-type cell migration
GO:0071840	16515	6683	3	2	13878	3	1	false	0.47234086918273366	0.8207827774995763	0.0	cellular component organization or biogenesis
GO:0007600	16515	388	3	1	817	1	1	false	0.4749082007343043	0.8207827774995763	1.1461051024118381E-244	sensory perception
GO:0051239	16515	2782	3	1	10089	2	2	false	0.47547574013626226	0.8207827774995763	0.0	regulation of multicellular organismal process
GO:0007399	16515	1971	3	1	4127	1	1	false	0.4775866246659873	0.8207827774995763	0.0	nervous system development
GO:0043228	16515	4536	3	1	9283	1	1	false	0.48863513950224124	0.8207827774995763	0.0	non-membrane-bounded organelle
GO:0006950	16515	3575	3	1	7281	1	1	false	0.4910039829684965	0.8207827774995763	0.0	response to stress
GO:0043232	16515	4526	3	1	9010	1	2	false	0.5023307436177219	0.8273682836056596	0.0	intracellular non-membrane-bounded organelle
GO:0032879	16515	2429	3	1	10462	3	2	false	0.5473615005749972	0.8696280245576271	0.0	regulation of localization
GO:2000147	16515	486	3	1	1475	2	4	false	0.5505682680585097	0.8696280245576271	0.0	positive regulation of cell motility
GO:0050877	16515	817	3	1	1482	1	1	false	0.5512820512820672	0.8696280245576271	0.0	nervous system process
GO:0030335	16515	468	3	1	1330	2	3	false	0.5801116787453955	0.8909023269484122	0.0	positive regulation of cell migration
GO:0005911	16515	453	3	1	776	1	1	false	0.5837628865982845	0.8909023269484122	4.8883159172596333E-228	cell-cell junction
GO:0048522	16515	4621	3	1	12886	2	3	false	0.5886318945909153	0.8909023269484122	0.0	positive regulation of cellular process
GO:0005515	16515	5904	3	1	9221	1	1	false	0.6402776271612878	0.9549150036952898	0.0	protein binding
GO:0048513	16515	3125	3	1	4812	1	2	false	0.6494181213633105	0.9549150036952898	0.0	animal organ development
GO:0001654	16515	323	3	1	492	1	2	false	0.6565040650405117	0.9549150036952898	9.127290303776097E-137	eye development
GO:0010631	16515	263	3	1	359	1	2	false	0.7325905292479815	0.9937500060455492	6.173950937678137E-90	epithelial cell migration
GO:0032502	16515	5265	3	1	13878	3	1	false	0.7609849240888042	0.9937500060455492	0.0	developmental process
GO:0048518	16515	5275	3	1	13878	3	2	false	0.76181656941211	0.9937500060455492	0.0	positive regulation of biological process
GO:2000145	16515	829	3	1	1544	2	3	false	0.7857153650600116	0.9937500060455492	0.0	regulation of cell motility
GO:0062023	16515	353	3	1	448	1	1	false	0.7879464285715161	0.9937500060455492	6.490318583199214E-100	collagen-containing extracellular matrix
GO:0005923	16515	109	3	1	136	1	2	false	0.8014705882352829	0.9937500060455492	4.2967516406471906E-29	bicellular tight junction
GO:0030334	16515	777	3	1	1360	2	2	false	0.816416699130158	0.9937500060455492	0.0	regulation of cell migration
GO:0016477	16515	1315	3	2	1451	2	1	false	0.8212695168598474	0.9937500060455492	2.5941692467191015E-195	cell migration
GO:0042060	16515	505	3	1	602	1	1	false	0.8388704318937582	0.9937500060455492	8.253237307151272E-115	wound healing
GO:0043229	16515	9004	3	1	10673	1	2	false	0.8436240981907518	0.9937500060455492	0.0	intracellular organelle
GO:0110165	16515	10934	3	2	11845	2	1	false	0.8520889902826382	0.9937500060455492	0.0	cellular anatomical entity
GO:0048731	16515	4127	3	1	4812	1	2	false	0.8576475477984249	0.9937500060455492	0.0	system development
GO:0008150	16515	13878	3	3	14589	3	1	false	0.8607945342954457	0.9937500060455492	0.0	biological_process
GO:0050794	16515	8239	3	1	12995	2	2	false	0.8660714333304281	0.9937500060455492	0.0	regulation of cellular process
GO:0043010	16515	284	3	1	323	1	1	false	0.8792569659442837	0.9937500060455492	3.0841609002606947E-51	camera-type eye development
GO:0050896	16515	7281	3	1	13878	3	1	false	0.8926121448533996	0.9937500060455492	0.0	response to stimulus
GO:0007275	16515	4343	3	1	6284	2	2	false	0.904627310640097	0.9937500060455492	0.0	multicellular organism development
GO:0005575	16515	11845	3	2	14589	3	1	false	0.9071973142816022	0.9937500060455492	0.0	cellular_component
GO:0000902	16515	960	3	1	1057	1	1	false	0.9082308420055522	0.9937500060455492	4.187268842637695E-140	cell morphogenesis
GO:0048856	16515	4812	3	1	5265	1	1	false	0.9139601139625344	0.9937500060455492	0.0	anatomical structure development
GO:0003674	16515	11969	3	2	14589	3	1	false	0.9148485249957446	0.9937500060455492	0.0	molecular_function
GO:0006996	16515	4814	3	1	6509	2	1	false	0.9322169209555884	0.9937500060455492	0.0	organelle organization
GO:0005488	16515	9221	3	1	11969	2	1	false	0.9473017807095734	0.9937500060455492	0.0	binding
GO:0030154	16515	3328	3	1	3513	1	1	false	0.9473384571602879	0.9937500060455492	6.4067112836E-314	cell differentiation
GO:0050789	16515	8917	3	1	13878	3	2	false	0.9543376509749695	0.9937500060455492	0.0	regulation of biological process
GO:0065007	16515	9584	3	1	13878	3	1	false	0.970392899401802	0.9937500060455492	0.0	biological regulation
GO:0043226	16515	9283	3	1	10934	2	1	false	0.9772116647640889	0.9937500060455492	0.0	organelle
GO:0007601	16515	175	3	1	179	1	1	false	0.9776536312848403	0.9937500060455492	2.417977605465387E-8	visual perception
GO:0006810	16515	4702	3	1	4792	1	1	false	0.9812186978288634	0.9937500060455492	1.9528703698435357E-193	transport
GO:0090132	16515	264	3	1	269	1	1	false	0.981412639405111	0.9937500060455492	8.844135751491747E-11	epithelium migration
GO:0009987	16515	12841	3	2	13878	3	1	false	0.9840967430661428	0.9937500060455492	0.0	cellular process
GO:0005622	16515	10525	3	1	11845	2	1	false	0.9875896147787252	0.9937500060455492	0.0	intracellular
GO:0150063	16515	324	3	1	327	1	1	false	0.9908256880734531	0.9937500060455492	1.7318191461262801E-7	visual system development
GO:0007155	16515	1255	3	2	1260	2	1	false	0.9920760997011433	0.9937500060455492	3.808723211297523E-14	cell adhesion
GO:0051234	16515	4792	3	1	5875	3	1	false	0.9937500060455492	0.9937500060455492	0.0	establishment of localization
GO:0000000	16515	14589	3	3	0	0	0	true	1.0	1.0	1.0	Gene Ontology
GO:0030198	16515	323	3	1	323	1	1	true	1.0	1.0	1.0	extracellular matrix organization
