## Supplementary File S4 for "PIGNON: A protein-protein interaction-guided functional enrichment analysis for quantitative proteomics": table-mcl2_cluster1081-Parent-Child-Union-Benjamini-Hochberg.txt

ID	Pop.total	Pop.term	Study.total	Study.term	Pop.family	Study.family	nparents	is.trivial	p	p.adjusted	p.min	name
GO:0007006	16515	116	3	3	2968	3	3	false	5.822481151338643E-5	0.007544910289708763	5.172377991069598E-212	mitochondrial membrane organization
GO:0098798	16515	238	3	3	5345	3	2	false	8.722439641281808E-5	0.007544910289708763	0.0	mitochondrial protein complex
GO:0061617	16515	9	3	3	148	3	2	false	1.5867139154810133E-4	0.009150050245940509	1.36498884562684E-14	MICOS complex
GO:0098573	16515	74	3	3	927	3	2	false	4.898404244165033E-4	0.01898000858875906	1.802561914876669E-111	intrinsic component of mitochondrial membrane
GO:0031224	16515	908	3	3	10934	3	2	false	5.709568563749413E-4	0.01898000858875906	0.0	intrinsic component of membrane
GO:0098800	16515	123	3	3	1332	3	3	false	7.70045506889281E-4	0.01898000858875906	1.9742379568254538E-177	inner mitochondrial membrane protein complex
GO:0031304	16515	45	3	3	468	3	2	false	8.35959034118942E-4	0.01898000858875906	7.345733894925604E-64	intrinsic component of mitochondrial inner membrane
GO:0031300	16515	343	3	3	3573	3	2	false	8.776882584397253E-4	0.01898000858875906	0.0	intrinsic component of organelle membrane
GO:0031975	16515	1126	3	3	10934	3	1	false	0.0010895299763010267	0.019629442483170244	0.0	envelope
GO:0007005	16515	503	3	3	4814	3	1	false	0.0011346498545185112	0.019629442483170244	0.0	mitochondrion organization
GO:0098796	16515	1005	3	3	8532	3	2	false	0.0016300498557558828	0.025636238640524337	0.0	membrane protein complex
GO:0031967	16515	1126	3	3	9029	3	3	false	0.0019350071687069866	0.027390721282980528	0.0	organelle envelope
GO:0005739	16515	1076	3	3	8452	3	2	false	0.0020582622929407332	0.027390721282980528	0.0	mitochondrion
GO:0019866	16515	497	3	3	3303	3	2	false	0.003389316276327778	0.041882265414621825	0.0	organelle inner membrane
GO:0031966	16515	666	3	3	3192	3	2	false	0.009050729471347952	0.10438507990287972	0.0	mitochondrial membrane
GO:0032592	16515	73	3	3	318	3	2	false	0.01171494463485023	0.1266678388643181	7.431659902502291E-74	integral component of mitochondrial membrane
GO:0061024	16515	1951	3	3	6509	3	1	false	0.02690054614692362	0.2737526166716345	0.0	membrane organization
GO:0031090	16515	3159	3	3	9284	3	2	false	0.03937053234941248	0.36380099423973206	0.0	organelle membrane
GO:0060090	16515	370	3	1	9221	1	1	false	0.0401257998050546	0.36380099423973206	0.0	molecular adaptor activity
GO:0007007	16515	41	3	3	116	3	1	false	0.042057918409217576	0.36380099423973206	2.4459235480601857E-32	inner mitochondrial membrane organization
GO:0008053	16515	22	3	1	1362	3	2	false	0.0477141139190542	0.3885223141255793	1.4890825188772936E-48	mitochondrial fusion
GO:0051560	16515	24	3	1	1434	3	2	false	0.049407461911923384	0.3885223141255793	1.3169657496207701E-52	mitochondrial calcium ion homeostasis
GO:0031970	16515	82	3	1	4673	3	2	false	0.051735366112568695	0.3891399277162776	1.2039996653477072E-178	organelle envelope lumen
GO:0070584	16515	22	3	1	1094	3	2	false	0.059177031114145455	0.4155306985864044	1.926168348799061E-46	mitochondrion morphogenesis
GO:0032991	16515	4639	3	3	11845	3	1	false	0.060047788813064225	0.4155306985864044	0.0	protein-containing complex
GO:0031301	16515	317	3	3	775	3	2	false	0.0680510360448958	0.4528011244525759	6.900865278479719E-227	integral component of organelle membrane
GO:0005740	16515	703	3	3	1492	3	2	false	0.10437048944978913	0.6660099949893536	0.0	mitochondrial envelope
GO:0019902	16515	238	3	1	2163	1	1	false	0.11003236245963954	0.6660099949893536	0.0	phosphatase binding
GO:0071840	16515	6683	3	3	13878	3	1	false	0.11164329395775294	0.6660099949893536	0.0	cellular component organization or biogenesis
GO:0016043	16515	6509	3	3	12854	3	2	false	0.12981626285932926	0.7372578336009069	0.0	cellular component organization
GO:0140110	16515	1582	3	1	11969	1	1	false	0.13217478486108755	0.7372578336009069	0.0	transcription regulator activity
GO:0001217	16515	226	3	1	1641	1	2	false	0.13772090188904335	0.7372578336009069	7.939988714179911E-285	DNA-binding transcription repressor activity
GO:0005737	16515	6076	3	3	11683	3	2	false	0.14063299716086664	0.7372578336009069	0.0	cytoplasm
GO:0019725	16515	841	3	1	12869	3	3	false	0.18353273727628747	0.8990956927738972	0.0	cellular homeostasis
GO:0016020	16515	6329	3	3	10934	3	1	false	0.19390158536551774	0.8990956927738972	0.0	membrane
GO:0001227	16515	226	3	1	1066	1	3	false	0.21200750469040508	0.8990956927738972	2.282978417684042E-238	DNA-binding transcription repressor activity, RNA polymerase II-specific
GO:0045934	16515	1121	3	1	5079	1	4	false	0.22071273872797034	0.8990956927738972	0.0	negative regulation of nucleobase-containing compound metabolic process
GO:0009890	16515	1224	3	1	5516	1	3	false	0.22189992748418025	0.8990956927738972	0.0	negative regulation of biosynthetic process
GO:0031324	16515	2129	3	1	9593	1	4	false	0.22193265922973435	0.8990956927738972	0.0	negative regulation of cellular metabolic process
GO:0031305	16515	45	3	3	73	3	2	false	0.2281497202392473	0.8990956927738972	8.158943815315171E-21	integral component of mitochondrial inner membrane
GO:0031327	16515	1201	3	1	5235	1	4	false	0.2294173829989134	0.8990956927738972	0.0	negative regulation of cellular biosynthetic process
GO:0051172	16515	1965	3	1	8407	1	3	false	0.23373379326720148	0.8990956927738972	0.0	negative regulation of nitrogen compound metabolic process
GO:0005743	16515	445	3	3	717	3	2	false	0.2384561279164081	0.8990956927738972	6.740170651128787E-206	mitochondrial inner membrane
GO:0009892	16515	2467	3	1	10162	1	3	false	0.24276717181444213	0.8990956927738972	0.0	negative regulation of metabolic process
GO:0051253	16515	1028	3	1	4032	1	4	false	0.25496031746060777	0.8990956927738972	0.0	negative regulation of RNA metabolic process
GO:0010558	16515	1157	3	1	4394	1	4	false	0.2633136094670124	0.8990956927738972	0.0	negative regulation of macromolecule biosynthetic process
GO:0005758	16515	74	3	1	711	3	2	false	0.2812198274600922	0.8990956927738972	1.5524414481701579E-102	mitochondrial intermembrane space
GO:0000981	16515	603	3	1	2123	1	4	false	0.28403203014610584	0.8990956927738972	0.0	DNA-binding transcription factor activity, RNA polymerase II-specific
GO:0010605	16515	2252	3	1	7683	1	3	false	0.2931146687498786	0.8990956927738972	0.0	negative regulation of macromolecule metabolic process
GO:0033554	16515	1926	3	1	6548	1	2	false	0.294135613927245	0.8990956927738972	0.0	cellular response to stress
GO:0031974	16515	3948	3	2	10934	3	1	false	0.2969582104603474	0.8990956927738972	0.0	membrane-enclosed lumen
GO:0000785	16515	1237	3	1	10934	3	2	false	0.30247500419441686	0.8990956927738972	0.0	chromatin
GO:2000113	16515	1054	3	1	3468	1	4	false	0.30392156862731723	0.8990956927738972	0.0	negative regulation of cellular macromolecule biosynthetic process
GO:0010629	16515	1372	3	1	4323	1	3	false	0.3173721952349749	0.8990956927738972	0.0	negative regulation of gene expression
GO:0005623	16515	1465	3	1	11845	3	1	false	0.32706775529792936	0.8990956927738972	0.0	cell
GO:0045892	16515	874	3	1	2657	1	5	false	0.32894241625948895	0.8990956927738972	0.0	negative regulation of transcription, DNA-templated
GO:1901363	16515	3236	3	1	9221	1	1	false	0.3509380761330863	0.8990956927738972	0.0	heterocyclic compound binding
GO:0032989	16515	1057	3	1	7814	3	3	false	0.35343015286696067	0.8990956927738972	0.0	cellular component morphogenesis
GO:0097159	16515	3307	3	1	9221	1	1	false	0.35863789177102323	0.8990956927738972	0.0	organic cyclic compound binding
GO:0005694	16515	1624	3	1	4526	1	1	false	0.3588157313308635	0.8990956927738972	0.0	chromosome
GO:1902679	16515	954	3	1	2613	1	5	false	0.3650975889776049	0.8990956927738972	0.0	negative regulation of RNA biosynthetic process
GO:0019899	16515	2163	3	1	5904	1	1	false	0.3663617886166677	0.8990956927738972	0.0	enzyme binding
GO:0043233	16515	3948	3	2	9283	3	2	false	0.3887623975441218	0.8990956927738972	0.0	organelle lumen
GO:1903507	16515	954	3	1	2359	1	3	false	0.4044086477324244	0.8990956927738972	0.0	negative regulation of nucleic acid-templated transcription
GO:0006996	16515	4814	3	3	6509	3	1	false	0.404487349789986	0.8990956927738972	0.0	organelle organization
GO:0070013	16515	3948	3	2	9004	3	2	false	0.408163445147091	0.8990956927738972	0.0	intracellular organelle lumen
GO:0019219	16515	2640	3	1	6350	1	4	false	0.4157480314960086	0.8990956927738972	0.0	regulation of nucleobase-containing compound metabolic process
GO:0042407	16515	31	3	3	41	3	1	false	0.4216697936210187	0.8990956927738972	8.919815610142659E-10	cristae formation
GO:0031323	16515	4758	3	1	11275	1	3	false	0.4219955654100258	0.8990956927738972	0.0	regulation of cellular metabolic process
GO:0006974	16515	813	3	1	1926	1	1	false	0.4221183800622416	0.8990956927738972	0.0	cellular response to DNA damage stimulus
GO:0000228	16515	1287	3	1	3007	1	2	false	0.4280013302296901	0.8990956927738972	0.0	nuclear chromosome
GO:0019222	16515	5105	3	1	11880	1	2	false	0.42971380471658216	0.8990956927738972	0.0	regulation of metabolic process
GO:0009889	16515	2875	3	1	6647	1	2	false	0.4325259515560682	0.8990956927738972	0.0	regulation of biosynthetic process
GO:0009059	16515	3643	3	1	8388	1	2	false	0.43431092036376584	0.8990956927738972	0.0	macromolecule biosynthetic process
GO:0031326	16515	2783	3	1	6367	1	3	false	0.4370975341588632	0.8990956927738972	0.0	regulation of cellular biosynthetic process
GO:0034645	16515	3359	3	1	7536	1	3	false	0.4457271762219222	0.8990956927738972	0.0	cellular macromolecule biosynthetic process
GO:0009653	16515	2361	3	1	5265	1	2	false	0.448433048434521	0.8990956927738972	0.0	anatomical structure morphogenesis
GO:0051252	16515	2375	3	1	5290	1	3	false	0.44896030245695573	0.8990956927738972	0.0	regulation of RNA metabolic process
GO:0048284	16515	909	3	1	4814	3	1	false	0.4663188884350383	0.8990956927738972	0.0	organelle fusion
GO:0042592	16515	1707	3	1	3583	1	1	false	0.4764164108288804	0.8990956927738972	0.0	homeostatic process
GO:0090304	16515	3833	3	1	8019	1	2	false	0.4779897742858977	0.8990956927738972	0.0	nucleic acid metabolic process
GO:0010467	16515	3646	3	1	7606	1	1	false	0.47935840126125334	0.8990956927738972	0.0	gene expression
GO:0010468	16515	2644	3	1	5456	1	2	false	0.48460410557359895	0.8990956927738972	0.0	regulation of gene expression
GO:0010556	16515	2677	3	1	5514	1	3	false	0.48549147624212136	0.8990956927738972	0.0	regulation of macromolecule biosynthetic process
GO:0006351	16515	2161	3	1	4421	1	3	false	0.4888034381364633	0.8990956927738972	0.0	transcription, DNA-templated
GO:0006950	16515	3575	3	1	7281	1	1	false	0.4910039829684965	0.8990956927738972	0.0	response to stress
GO:0006139	16515	4384	3	1	8848	1	5	false	0.49547920433637904	0.8990956927738972	0.0	nucleobase-containing compound metabolic process
GO:0009058	16515	4757	3	1	9406	1	1	false	0.5057410163721884	0.8990956927738972	0.0	biosynthetic process
GO:0032774	16515	2371	3	1	4657	1	3	false	0.5091260468124964	0.8990956927738972	0.0	RNA biosynthetic process
GO:0046483	16515	4528	3	1	8863	1	1	false	0.5108879611877025	0.8990956927738972	0.0	heterocycle metabolic process
GO:0051171	16515	4412	3	1	8635	1	2	false	0.5109438332384818	0.8990956927738972	0.0	regulation of nitrogen compound metabolic process
GO:0000122	16515	807	3	1	1574	1	3	false	0.5127064803044966	0.8990956927738972	0.0	negative regulation of transcription by RNA polymerase II
GO:0080090	16515	4581	3	1	8908	1	2	false	0.5142568477784497	0.8990956927738972	0.0	regulation of primary metabolic process
GO:0006725	16515	4570	3	1	8863	1	1	false	0.5156267629462289	0.8990956927738972	0.0	cellular aromatic compound metabolic process
GO:0044249	16515	4600	3	1	8896	1	2	false	0.5170863309352786	0.8990956927738972	0.0	cellular biosynthetic process
GO:1901576	16515	4681	3	1	9027	1	2	false	0.518555444775452	0.8990956927738972	0.0	organic substance biosynthetic process
GO:0003700	16515	1187	3	1	2246	1	3	false	0.5284951024046584	0.8990956927738972	0.0	DNA-binding transcription factor activity
GO:0043227	16515	7507	3	3	9283	3	1	false	0.5288116146810081	0.8990956927738972	0.0	membrane-bounded organelle
GO:1901360	16515	4777	3	1	8995	1	1	false	0.5310728182328325	0.8990956927738972	0.0	organic cyclic compound metabolic process
GO:0005575	16515	11845	3	3	14589	3	1	false	0.5351899274240102	0.8990956927738972	0.0	cellular_component
GO:0043231	16515	7335	3	3	9029	3	2	false	0.5361027844626287	0.8990956927738972	0.0	intracellular membrane-bounded organelle
GO:0018130	16515	3081	3	1	5741	1	2	false	0.5366660860487552	0.8990956927738972	0.0	heterocycle biosynthetic process
GO:0019438	16515	3096	3	1	5759	1	2	false	0.5375933321753205	0.8990956927738972	0.0	aromatic compound biosynthetic process
GO:1901362	16515	3230	3	1	5889	1	2	false	0.5484802173548106	0.8990956927738972	0.0	organic cyclic compound biosynthetic process
GO:0001012	16515	829	3	1	1506	1	1	false	0.5504648074372095	0.8990956927738972	0.0	RNA polymerase II regulatory region DNA binding
GO:0034641	16515	5039	3	1	9147	1	2	false	0.5508910025088619	0.8990956927738972	0.0	cellular nitrogen compound metabolic process
GO:0016021	16515	749	3	3	908	3	1	false	0.5608964407262319	0.899965480341177	3.3519406952242996E-182	integral component of membrane
GO:0000977	16515	822	3	1	1421	1	2	false	0.5784658691056865	0.899965480341177	0.0	RNA polymerase II regulatory region sequence-specific DNA binding
GO:0060255	16515	4602	3	1	7947	1	2	false	0.5790864477184862	0.899965480341177	0.0	regulation of macromolecule metabolic process
GO:0006355	16515	1873	3	1	3216	1	4	false	0.5824004975125974	0.899965480341177	0.0	regulation of transcription, DNA-templated
GO:0043229	16515	9004	3	3	10673	3	2	false	0.600377349441901	0.899965480341177	0.0	intracellular organelle
GO:0032990	16515	638	3	1	1057	1	1	false	0.6035950804161297	0.899965480341177	2.1711294386699665E-307	cell part morphogenesis
GO:0065008	16515	3583	3	1	9584	2	1	false	0.6079634271676224	0.899965480341177	0.0	regulation of biological quality
GO:0048869	16515	3513	3	1	13027	3	2	false	0.6104894129143742	0.899965480341177	0.0	cellular developmental process
GO:0034654	16515	3033	3	1	4963	1	5	false	0.6111223050563478	0.899965480341177	0.0	nucleobase-containing compound biosynthetic process
GO:0043226	16515	9283	3	3	10934	3	1	false	0.6119369062555766	0.899965480341177	0.0	organelle
GO:0048878	16515	1045	3	1	1707	1	1	false	0.6121851200940747	0.899965480341177	0.0	chemical homeostasis
GO:0001067	16515	1507	3	1	2455	1	1	false	0.6138492871691265	0.899965480341177	0.0	regulatory region nucleic acid binding
GO:0055082	16515	717	3	1	1156	1	2	false	0.6202422145332385	0.9005530853569332	0.0	cellular chemical homeostasis
GO:0006357	16515	1292	3	1	2065	1	2	false	0.6256658595646695	0.9005530853569332	0.0	regulation of transcription by RNA polymerase II
GO:2000112	16515	2359	3	1	3737	1	3	false	0.6312550173929603	0.9005530853569332	0.0	regulation of cellular macromolecule biosynthetic process
GO:0044271	16515	3707	3	1	5830	1	2	false	0.6358490566033003	0.9005530853569332	0.0	cellular nitrogen compound biosynthetic process
GO:0005515	16515	5904	3	1	9221	1	1	false	0.6402776271612878	0.9005530853569332	0.0	protein binding
GO:2001141	16515	2128	3	1	3182	1	4	false	0.6687617850414639	0.933030554936881	0.0	regulation of RNA biosynthetic process
GO:0072507	16515	447	3	1	652	1	2	false	0.6855828220858939	0.9349464530848001	1.5162498349701476E-175	divalent inorganic cation homeostasis
GO:0050801	16515	717	3	1	1045	1	1	false	0.6861244019140589	0.9349464530848001	1.6318728044228007E-281	ion homeostasis
GO:0048523	16515	4164	3	1	12864	3	3	false	0.6906991022846116	0.9349464530848001	0.0	negative regulation of cellular process
GO:0006366	16515	1511	3	1	2161	1	1	false	0.6992133271631297	0.9349464530848001	0.0	transcription by RNA polymerase II
GO:0005622	16515	10525	3	3	11845	3	1	false	0.7015317340347604	0.9349464530848001	0.0	intracellular
GO:0006873	16515	590	3	1	834	1	2	false	0.7074340527576426	0.9349464530848001	3.900428870011724E-218	cellular ion homeostasis
GO:0048519	16515	4686	3	1	13878	3	2	false	0.7094629446470648	0.9349464530848001	0.0	negative regulation of biological process
GO:0055074	16515	410	3	1	571	1	2	false	0.7180385288966885	0.9349464530848001	8.549799163110391E-147	calcium ion homeostasis
GO:0044260	16515	6589	3	1	9167	1	2	false	0.7187738627761757	0.9349464530848001	0.0	cellular macromolecule metabolic process
GO:0072503	16515	432	3	1	591	1	2	false	0.7309644670052866	0.943707856656079	9.438586831544698E-149	cellular divalent inorganic cation homeostasis
GO:0003676	16515	2455	3	1	3307	1	2	false	0.7423646809805463	0.9451188103215369	0.0	nucleic acid binding
GO:0000790	16515	1077	3	1	1422	1	2	false	0.7573839662451605	0.9451188103215369	0.0	nuclear chromatin
GO:0032502	16515	5265	3	1	13878	3	1	false	0.7609849240888042	0.9451188103215369	0.0	developmental process
GO:0005488	16515	9221	3	1	11969	1	1	false	0.7704068844477681	0.9451188103215369	0.0	binding
GO:0006874	16515	401	3	1	520	1	3	false	0.7711538461537717	0.9451188103215369	8.128339723813053E-121	cellular calcium ion homeostasis
GO:0065007	16515	9584	3	2	13878	3	1	false	0.7720556775335542	0.9451188103215369	0.0	biological regulation
GO:0003677	16515	1911	3	1	2455	1	1	false	0.778411405295452	0.9451188103215369	0.0	DNA binding
GO:0110165	16515	10934	3	3	11845	3	1	false	0.786543683336195	0.9451188103215369	0.0	cellular anatomical entity
GO:0043565	16515	1505	3	1	1911	1	1	false	0.7875457875451017	0.9451188103215369	0.0	sequence-specific DNA binding
GO:0044212	16515	1506	3	1	1912	1	2	false	0.7876569037650526	0.9451188103215369	0.0	transcription regulatory region DNA binding
GO:0009987	16515	12841	3	3	13878	3	1	false	0.7921516040267216	0.9451188103215369	0.0	cellular process
GO:0003690	16515	1527	3	1	1911	1	1	false	0.7990580847709637	0.9455675351899817	0.0	double-stranded DNA binding
GO:0006875	16515	511	3	1	636	1	2	false	0.8034591194966896	0.9455675351899817	3.29941028818315E-136	cellular metal ion homeostasis
GO:0051716	16515	5952	3	1	13037	3	2	false	0.8395267692835545	0.9651368816227383	0.0	cellular response to stimulus
GO:0005634	16515	3375	3	1	7335	3	1	false	0.8426981722989472	0.9651368816227383	0.0	nucleus
GO:0043170	16515	7606	3	1	8995	1	1	false	0.8455808782695051	0.9651368816227383	0.0	macromolecule metabolic process
GO:0031981	16515	2789	3	1	4497	2	2	false	0.8557976966857668	0.9651368816227383	0.0	nuclear lumen
GO:0016070	16515	3298	3	1	3833	1	1	false	0.8604226454472057	0.9651368816227383	0.0	RNA metabolic process
GO:0008150	16515	13878	3	3	14589	3	1	false	0.8607945342954457	0.9651368816227383	0.0	biological_process
GO:0043228	16515	4536	3	1	9283	3	1	false	0.8663224445147041	0.9651368816227383	0.0	non-membrane-bounded organelle
GO:0055065	16515	571	3	1	652	1	2	false	0.8757668711654794	0.9651368816227383	1.1535948196394761E-105	metal ion homeostasis
GO:0043232	16515	4526	3	1	9010	3	2	false	0.8767813519064571	0.9651368816227383	0.0	intracellular non-membrane-bounded organelle
GO:0006807	16515	8339	3	1	9406	1	1	false	0.8865617690907434	0.9651368816227383	0.0	nitrogen compound metabolic process
GO:0030003	16515	577	3	1	650	1	2	false	0.8876923076924097	0.9651368816227383	1.3574272566703099E-98	cellular cation homeostasis
GO:0055080	16515	640	3	1	717	1	1	false	0.8926080892606806	0.9651368816227383	1.3362150715858248E-105	cation homeostasis
GO:0050896	16515	7281	3	1	13878	3	1	false	0.8926121448533996	0.9651368816227383	0.0	response to stimulus
GO:1903506	16515	2128	3	1	2359	1	2	false	0.9020771513364592	0.9673703428540176	0.0	regulation of nucleic acid-templated transcription
GO:0098771	16515	651	3	1	717	1	1	false	0.9079497907950491	0.9673703428540176	4.095764458482241E-95	inorganic ion homeostasis
GO:0048856	16515	4812	3	1	5265	1	1	false	0.9139601139625344	0.9673703428540176	0.0	anatomical structure development
GO:0000976	16515	1415	3	1	1543	1	2	false	0.9170447180812652	0.9673703428540176	6.742013886341853E-191	transcription regulatory region sequence-specific DNA binding
GO:0044238	16515	8708	3	1	9406	1	1	false	0.9257920476364541	0.9690106949818582	0.0	primary metabolic process
GO:1990837	16515	1457	3	1	1567	1	2	false	0.9298021697513784	0.9690106949818582	2.7858462114274706E-172	sequence-specific double-stranded DNA binding
GO:0050794	16515	8239	3	1	12995	3	2	false	0.9509969671442356	0.9781518273521265	0.0	regulation of cellular process
GO:0050789	16515	8917	3	1	13878	3	2	false	0.9543376509749695	0.9781518273521265	0.0	regulation of biological process
GO:0071704	16515	8995	3	1	9406	1	1	false	0.9563044864969051	0.9781518273521265	0.0	organic substance metabolic process
GO:0008152	16515	9406	3	1	13878	3	1	false	0.9665553061074156	0.9781518273521265	0.0	metabolic process
GO:0044237	16515	8863	3	1	13059	3	2	false	0.9668437137411192	0.9781518273521265	0.0	cellular metabolic process
GO:0003674	16515	11969	3	1	14589	3	1	false	0.9942134571920631	0.9949388443690911	0.0	molecular_function
GO:0097659	16515	2359	3	1	2371	1	1	false	0.9949388443690911	0.9949388443690911	1.5605119001577283E-32	nucleic acid-templated transcription
GO:0000000	16515	14589	3	3	0	0	0	true	1.0	1.0	1.0	Gene Ontology
