## Supplementary File S4 for "PIGNON: A protein-protein interaction-guided functional enrichment analysis for quantitative proteomics": table-mcl2_cluster1087-Parent-Child-Union-Benjamini-Hochberg.txt

ID	Pop.total	Pop.term	Study.total	Study.term	Pop.family	Study.family	nparents	is.trivial	p	p.adjusted	p.min	name
GO:0019695	16515	9	3	1	9006	2	3	false	0.0019977797515064824	0.17268590511953635	9.347858208521853E-31	choline metabolic process
GO:0006579	16515	2	3	1	549	1	3	false	0.0036429872495442714	0.17268590511953635	6.647786951722903E-6	amino-acid betaine catabolic process
GO:0097164	16515	19	3	1	8339	2	1	false	0.004551982608122731	0.17268590511953635	3.915988234018783E-58	ammonium ion metabolic process
GO:0061842	16515	30	3	1	5875	1	1	false	0.0051063829787260364	0.17268590511953635	2.4301561281034787E-81	microtubule organizing center localization
GO:0006577	16515	13	3	1	5083	2	2	false	0.0051090504473235605	0.17268590511953635	4.182045228502168E-39	amino-acid betaine metabolic process
GO:0031163	16515	22	3	1	2668	1	1	false	0.008245877061483381	0.23225887056511527	5.156818059044928E-55	metallo-sulfur cluster assembly
GO:0051540	16515	67	3	1	9221	2	1	false	0.014480033668410388	0.31199999999944245	1.06220257712954E-171	metal cluster binding
GO:0042135	16515	16	3	1	2119	2	2	false	0.015047987518857199	0.31199999999944245	1.34022829119723E-40	neurotransmitter catabolic process
GO:0043171	16515	23	3	1	2663	2	3	false	0.017202372270102392	0.31199999999944245	4.680957739899703E-57	peptide catabolic process
GO:0031023	16515	125	3	1	6588	1	3	false	0.018973891924698286	0.31199999999944245	2.784338380726439E-268	microtubule organizing center organization
GO:0046606	16515	11	3	1	518	1	4	false	0.021235521235519736	0.31199999999944245	6.165317810797293E-23	negative regulation of centrosome cycle
GO:0042219	16515	14	3	1	1167	2	1	false	0.023859392293229316	0.31199999999944245	1.0849582005474543E-32	cellular modified amino acid catabolic process
GO:0032886	16515	204	3	1	8500	1	2	false	0.02399999999995711	0.31199999999944245	0.0	regulation of microtubule-based process
GO:0072697	16515	9	3	1	300	1	1	false	0.029999999999998958	0.31600354691901544	2.081068363899891E-17	protein localization to cell cortex
GO:1901565	16515	1167	3	2	6503	2	2	false	0.03218167816256006	0.31600354691901544	0.0	organonitrogen compound catabolic process
GO:0009310	16515	20	3	1	1204	2	2	false	0.03296023507122335	0.31600354691901544	6.958293490064418E-44	amine catabolic process
GO:0051642	16515	29	3	1	808	1	2	false	0.03589108910891022	0.31600354691901544	7.119402264093957E-54	centrosome localization
GO:0009308	16515	113	3	1	6170	2	1	false	0.036296345532604045	0.31600354691901544	3.1222052713522205E-244	amine metabolic process
GO:0010815	16515	5	3	1	124	1	2	false	0.040322580645160463	0.31600354691901544	4.441482982031481E-9	bradykinin catabolic process
GO:0044106	16515	104	3	1	5045	2	2	false	0.04080798585903719	0.31600354691901544	2.3959977287526408E-219	cellular amine metabolic process
GO:0042133	16515	124	3	1	8960	3	2	false	0.04095043739277428	0.31600354691901544	2.9041413301723312E-283	neurotransmitter metabolic process
GO:0051188	16515	194	3	1	4716	1	2	false	0.04113655640365881	0.31600354691901544	0.0	cofactor biosynthetic process
GO:0051298	16515	64	3	1	1438	1	2	false	0.04450625869265052	0.3228581207955537	4.215717120503981E-113	centrosome duplication
GO:1901575	16515	1956	3	2	9133	2	2	false	0.045849673959131886	0.3228581207955537	0.0	organic substance catabolic process
GO:0006575	16515	152	3	1	9147	3	2	false	0.04903384989279098	0.331468825275267	0.0	cellular modified amino acid metabolic process
GO:0016226	16515	22	3	1	425	1	3	false	0.05176470588235712	0.3364705882353213	2.926484475075217E-37	iron-sulfur cluster assembly
GO:0030145	16515	61	3	1	976	1	1	false	0.06250000000001374	0.3884370579915045	1.516125732493229E-98	manganese ion binding
GO:0046605	16515	52	3	1	808	1	3	false	0.06435643564356287	0.3884370579915045	2.81590268849476E-83	regulation of centrosome cycle
GO:0040008	16515	601	3	1	8954	1	2	false	0.0671208398476564	0.3911524804915149	0.0	regulation of growth
GO:0010639	16515	353	3	1	4930	1	3	false	0.07160243407723853	0.4033603786351104	0.0	negative regulation of organelle organization
GO:0051129	16515	622	3	1	8126	1	3	false	0.076544425301623	0.41729057664433183	0.0	negative regulation of cellular component organization
GO:0007098	16515	116	3	1	1442	1	2	false	0.08044382801667474	0.421689059500897	1.430067185008574E-174	centrosome cycle
GO:0042737	16515	106	3	1	2428	2	2	false	0.08542590258252777	0.421689059500897	1.7103175297653972E-188	drug catabolic process
GO:0051494	16515	138	3	1	1615	1	3	false	0.08544891640860372	0.421689059500897	5.365037252402088E-204	negative regulation of cytoskeleton organization
GO:0008238	16515	91	3	1	1042	1	1	false	0.08733205374278932	0.421689059500897	1.834185287485497E-133	exopeptidase activity
GO:0016049	16515	433	3	1	12855	3	2	false	0.09769201966864019	0.44481880802668783	0.0	cell growth
GO:0048037	16515	463	3	1	9221	2	1	false	0.09790692799977299	0.44481880802668783	0.0	cofactor binding
GO:0042802	16515	603	3	1	5904	1	1	false	0.10213414634118338	0.44481880802668783	0.0	identical protein binding
GO:0005759	16515	457	3	1	4452	1	2	false	0.1026504941600049	0.44481880802668783	0.0	mitochondrial matrix
GO:0006790	16515	325	3	1	8863	3	1	false	0.10603481295708653	0.4479970847436906	0.0	sulfur compound metabolic process
GO:0045786	16515	563	3	1	4807	1	3	false	0.11712086540502836	0.4502165887825011	0.0	negative regulation of cell cycle
GO:0009055	16515	94	3	1	787	1	2	false	0.11944091486661453	0.4502165887825011	2.130393453753991E-124	electron transfer activity
GO:0051726	16515	1069	3	1	8439	1	2	false	0.1266737765141985	0.4502165887825011	0.0	regulation of cell cycle
GO:0005739	16515	1076	3	1	8452	1	2	false	0.12730714623720743	0.4502165887825011	0.0	mitochondrion
GO:0051186	16515	395	3	1	8863	3	1	false	0.12784546833909566	0.4502165887825011	0.0	cofactor metabolic process
GO:0005929	16515	647	3	1	9587	2	3	false	0.13042648445339042	0.4502165887825011	0.0	cilium
GO:0005815	16515	738	3	1	10934	2	2	false	0.13044183128460157	0.4502165887825011	0.0	microtubule organizing center
GO:0044248	16515	2055	3	2	8923	3	2	false	0.13465671604800591	0.4502165887825011	0.0	cellular catabolic process
GO:0005814	16515	610	3	1	4526	1	2	false	0.13477684489653016	0.4502165887825011	0.0	centriole
GO:0046983	16515	799	3	1	5904	1	1	false	0.13533197831943072	0.4502165887825011	0.0	protein dimerization activity
GO:0030990	16515	647	3	1	4639	1	1	false	0.1394697133000342	0.4502165887825011	0.0	intraciliary transport particle
GO:0065008	16515	3583	3	2	9584	2	1	false	0.13974108034615118	0.4502165887825011	0.0	regulation of biological quality
GO:0051536	16515	67	3	1	463	1	2	false	0.14470842332615172	0.4502165887825011	1.4094328437419698E-82	iron-sulfur cluster binding
GO:0022900	16515	163	3	1	1103	1	2	false	0.1477787851314126	0.4502165887825011	6.865296657136565E-200	electron transport chain
GO:1990778	16515	300	3	1	2012	1	1	false	0.1491053677931604	0.4502165887825011	0.0	protein localization to cell periphery
GO:0008237	16515	160	3	1	1042	1	1	false	0.15355086372358506	0.4502165887825011	2.567491445383033E-193	metallopeptidase activity
GO:0001558	16515	377	3	1	2432	1	3	false	0.1550164473682822	0.4502165887825011	0.0	regulation of cell growth
GO:0009056	16515	2357	3	2	9406	3	1	false	0.15687845219816113	0.4502165887825011	0.0	catabolic process
GO:0006091	16515	491	3	1	8863	3	1	false	0.15717620555128736	0.4502165887825011	0.0	generation of precursor metabolites and energy
GO:0001505	16515	304	3	1	3583	2	1	false	0.1625131892601886	0.45774548308286456	0.0	regulation of neurotransmitter levels
GO:0044270	16515	526	3	1	6074	2	2	false	0.1657109383851634	0.45820162903042605	0.0	cellular nitrogen compound catabolic process
GO:0010826	16515	11	3	1	64	1	3	false	0.1718749999999978	0.45820162903042605	1.3448166657792101E-12	negative regulation of centrosome duplication
GO:0070507	16515	182	3	1	1034	1	3	false	0.1760154738877847	0.45820162903042605	3.4720163717168425E-208	regulation of microtubule cytoskeleton organization
GO:0040007	16515	873	3	1	13878	3	1	false	0.177105580222954	0.45820162903042605	0.0	growth
GO:0046916	16515	96	3	1	532	1	2	false	0.18045112781957703	0.45820162903042605	1.8904459297886234E-108	cellular transition metal ion homeostasis
GO:0042426	16515	6	3	1	33	1	3	false	0.18181818181818069	0.45820162903042605	9.028791008768759E-7	choline catabolic process
GO:0019725	16515	841	3	1	12869	3	3	false	0.18353273727628747	0.45820162903042605	0.0	cellular homeostasis
GO:0017144	16515	582	3	1	8863	3	1	false	0.18436515250928384	0.45820162903042605	0.0	drug metabolic process
GO:0007017	16515	896	3	1	12841	3	1	false	0.19507704564466383	0.477797401651423	0.0	microtubule-based process
GO:0010948	16515	303	3	1	1498	1	3	false	0.2022696929237713	0.48772847241074174	0.0	negative regulation of cell cycle process
GO:0055076	16515	117	3	1	571	1	1	false	0.20490367775835894	0.48772847241074174	4.222830118030812E-125	transition metal ion homeostasis
GO:0008233	16515	1074	3	1	5075	1	3	false	0.21162561576334948	0.4967323481111953	0.0	peptidase activity
GO:0016491	16515	757	3	1	6524	2	2	false	0.2186182590433337	0.49817309272230875	0.0	oxidoreductase activity
GO:0033043	16515	1180	3	1	5370	1	2	false	0.21973929236441067	0.49817309272230875	0.0	regulation of organelle organization
GO:0051128	16515	2242	3	1	10141	1	2	false	0.22108273345664592	0.49817309272230875	0.0	regulation of cellular component organization
GO:0006518	16515	763	3	1	6170	2	2	false	0.23205082767226917	0.5093571053063741	0.0	peptide metabolic process
GO:0005623	16515	1465	3	1	11845	2	1	false	0.23207394738811127	0.5093571053063741	0.0	cell
GO:0008235	16515	48	3	1	197	1	2	false	0.24365482233501298	0.5279187817258615	4.724660014924867E-47	metalloexopeptidase activity
GO:0051493	16515	503	3	1	2019	1	2	false	0.2491332342744797	0.5329559062327477	0.0	regulation of cytoskeleton organization
GO:0070006	16515	18	3	1	64	1	2	false	0.28124999999999606	0.5941406249999917	2.776475309287772E-16	metalloaminopeptidase activity
GO:0051640	16515	807	3	1	2730	1	1	false	0.295604395603829	0.6030849296715287	0.0	organelle localization
GO:0055114	16515	1051	3	1	9406	3	1	false	0.29917915348211505	0.6030849296715287	0.0	oxidation-reduction process
GO:0007010	16515	1441	3	1	4814	1	1	false	0.2993352721239803	0.6030849296715287	0.0	cytoskeleton organization
GO:0022402	16515	1438	3	1	12841	3	2	false	0.29975818989590775	0.6030849296715287	0.0	cell cycle process
GO:0008152	16515	9406	3	3	13878	3	1	false	0.311307534642788	0.6072013008318429	0.0	metabolic process
GO:0006508	16515	1639	3	1	5250	1	1	false	0.3121904761908783	0.6072013008318429	0.0	proteolysis
GO:0044237	16515	8863	3	3	13059	3	2	false	0.31258291817970607	0.6072013008318429	0.0	cellular metabolic process
GO:0042995	16515	1906	3	1	10934	2	1	false	0.3182634551571402	0.6090323648794302	0.0	cell projection
GO:0007049	16515	1553	3	1	12841	3	1	false	0.32073302055780645	0.6090323648794302	0.0	cell cycle
GO:0043603	16515	982	3	1	5039	2	1	false	0.35181282700133343	0.6606263084802817	0.0	cellular amide metabolic process
GO:0098590	16515	2390	3	1	6329	1	2	false	0.37762679728146903	0.7013069092370139	0.0	plasma membrane region
GO:0006576	16515	40	3	1	104	1	1	false	0.3846153846153722	0.7065217391304119	1.0052317592714551E-29	cellular biogenic amine metabolic process
GO:0022607	16515	2668	3	1	6683	1	2	false	0.3992219063298667	0.7254677652661018	0.0	cellular component assembly
GO:0044085	16515	2890	3	1	6683	1	1	false	0.43244052072595757	0.7770611903185507	0.0	cellular component biogenesis
GO:0005856	16515	1977	3	1	4526	1	1	false	0.43680954485362317	0.7770611903185507	0.0	cytoskeleton
GO:0010564	16515	696	3	1	1553	1	2	false	0.44816484224120373	0.7889568576954523	0.0	regulation of cell cycle process
GO:0000226	16515	727	3	1	1603	1	2	false	0.4535246412975962	0.7901614884463273	0.0	microtubule cytoskeleton organization
GO:0004177	16515	42	3	1	91	1	1	false	0.46153846153845823	0.7932430689895914	6.321292711508991E-27	aminopeptidase activity
GO:0051641	16515	2730	3	1	5875	1	1	false	0.46468085106490864	0.7932430689895914	0.0	cellular localization
GO:1901564	16515	6170	3	2	9003	2	2	false	0.4696492958551283	0.7937073099951668	0.0	organonitrogen compound metabolic process
GO:0033036	16515	2808	3	1	5875	1	1	false	0.47795744680895536	0.7988445378151314	0.0	macromolecule localization
GO:0006879	16515	54	3	1	112	1	2	false	0.48214285714286037	0.7988445378151314	2.748090068927861E-33	cellular iron ion homeostasis
GO:0042402	16515	20	3	1	40	1	2	false	0.5000000000000027	0.8203883495145675	7.2544445519247735E-12	cellular biogenic amine catabolic process
GO:0043167	16515	2941	3	1	9221	2	1	false	0.5361888512103605	0.8713068832168359	0.0	ion binding
GO:0003824	16515	6357	3	2	11969	3	1	false	0.5466266953838821	0.871572327044017	0.0	catalytic activity
GO:0010824	16515	41	3	1	75	1	2	false	0.5466666666666615	0.871572327044017	3.9809049180837296E-22	regulation of centrosome duplication
GO:0003674	16515	11969	3	3	14589	3	1	false	0.5521759367843886	0.8721283487529128	0.0	molecular_function
GO:0046914	16515	976	3	1	1729	1	1	false	0.564488143435167	0.8833194096346594	0.0	transition metal ion binding
GO:0034641	16515	5039	3	2	9147	3	2	false	0.576081160318204	0.8931900559062061	0.0	cellular nitrogen compound metabolic process
GO:0031974	16515	3948	3	1	10934	2	1	false	0.5917966410028784	0.8996459590947706	0.0	membrane-enclosed lumen
GO:0070727	16515	2015	3	1	3370	1	2	false	0.5979228486657159	0.8996459590947706	0.0	cellular macromolecule localization
GO:0055072	16515	70	3	1	117	1	1	false	0.5982905982905883	0.8996459590947706	7.803491361384879E-34	iron ion homeostasis
GO:0015630	16515	1194	3	1	1977	1	1	false	0.6039453717746771	0.8996459590947706	0.0	microtubule cytoskeleton
GO:0051539	16515	41	3	1	67	1	1	false	0.6119402985074662	0.8996459590947706	3.699124593836133E-19	4 iron, 4 sulfur cluster binding
GO:0048878	16515	1045	3	1	1707	1	1	false	0.6121851200940747	0.8996459590947706	0.0	chemical homeostasis
GO:0055082	16515	717	3	1	1156	1	2	false	0.6202422145332385	0.9017341040449636	0.0	cellular chemical homeostasis
GO:0043169	16515	1836	3	1	2941	1	1	false	0.6242774566465132	0.9017341040449636	0.0	cation binding
GO:0032991	16515	4639	3	1	11845	2	1	false	0.6299207126241301	0.9021745799447287	0.0	protein-containing complex
GO:0043233	16515	3948	3	1	9283	2	2	false	0.6697388258474452	0.9511416938505733	0.0	organelle lumen
GO:0070013	16515	3948	3	1	9004	2	2	false	0.6847134177537803	0.9567881007057325	0.0	intracellular organelle lumen
GO:0050801	16515	717	3	1	1045	1	1	false	0.6861244019140589	0.9567881007057325	1.6318728044228007E-281	ion homeostasis
GO:0048523	16515	4164	3	1	12864	3	3	false	0.6906991022846116	0.9567881007057325	0.0	negative regulation of cellular process
GO:0006873	16515	590	3	1	834	1	2	false	0.7074340527576426	0.961468735592035	3.900428870011724E-218	cellular ion homeostasis
GO:0048519	16515	4686	3	1	13878	3	2	false	0.7094629446470648	0.961468735592035	0.0	negative regulation of biological process
GO:0043229	16515	9004	3	2	10673	2	2	false	0.711689257491939	0.961468735592035	0.0	intracellular organelle
GO:0043226	16515	9283	3	2	10934	2	1	false	0.7207945543817764	0.961468735592035	0.0	organelle
GO:0042592	16515	1707	3	1	3583	2	1	false	0.7259298632900306	0.961468735592035	0.0	homeostatic process
GO:0140096	16515	3053	3	1	6357	2	1	false	0.7299075076966711	0.961468735592035	0.0	catalytic activity, acting on a protein
GO:0043228	16515	4536	3	1	9283	2	1	false	0.7385328993778939	0.961468735592035	0.0	non-membrane-bounded organelle
GO:0006996	16515	4814	3	1	6509	1	1	false	0.7395913350707962	0.961468735592035	0.0	organelle organization
GO:0043232	16515	4526	3	1	9010	2	2	false	0.7523530606771349	0.9619452630695788	0.0	intracellular non-membrane-bounded organelle
GO:0042803	16515	603	3	1	799	1	2	false	0.7546933667082819	0.9619452630695788	1.4553087568464765E-192	protein homodimerization activity
GO:0071944	16515	5612	3	1	10934	2	1	false	0.7631083725987806	0.9619452630695788	0.0	cell periphery
GO:0005737	16515	6076	3	1	11683	2	2	false	0.7696903841589504	0.9619452630695788	0.0	cytoplasm
GO:0065007	16515	9584	3	2	13878	3	1	false	0.7720556775335542	0.9619452630695788	0.0	biological regulation
GO:0016787	16515	3358	3	1	6357	2	1	false	0.7774784920661009	0.9619452630695788	0.0	hydrolase activity
GO:0005622	16515	10525	3	2	11845	2	1	false	0.7895315334192725	0.9619452630695788	0.0	intracellular
GO:0009987	16515	12841	3	3	13878	3	1	false	0.7921516040267216	0.9619452630695788	0.0	cellular process
GO:0034613	16515	2012	3	1	2533	1	2	false	0.7943150414545266	0.9619452630695788	0.0	cellular protein localization
GO:0120025	16515	1906	3	1	2390	1	2	false	0.797489539750139	0.9619452630695788	0.0	plasma membrane bounded cell projection
GO:0006875	16515	511	3	1	636	1	2	false	0.8034591194966896	0.9619452630695788	3.29941028818315E-136	cellular metal ion homeostasis
GO:0051179	16515	5875	3	1	13878	3	1	false	0.808261700330652	0.9619452630695788	0.0	localization
GO:0016020	16515	6329	3	1	10934	2	1	false	0.8226437359952804	0.9650535512224107	0.0	membrane
GO:0019538	16515	5250	3	1	8935	2	3	false	0.8299343478638259	0.9650535512224107	0.0	protein metabolic process
GO:0110165	16515	10934	3	2	11845	2	1	false	0.8520889902826382	0.9650535512224107	0.0	cellular anatomical entity
GO:0071840	16515	6683	3	1	13878	3	1	false	0.8606764507703596	0.9650535512224107	0.0	cellular component organization or biogenesis
GO:0008150	16515	13878	3	3	14589	3	1	false	0.8607945342954457	0.9650535512224107	0.0	biological_process
GO:0005886	16515	5537	3	1	6400	1	2	false	0.8651562500031486	0.9650535512224107	0.0	plasma membrane
GO:0005488	16515	9221	3	2	11969	3	1	false	0.8660900684948571	0.9650535512224107	0.0	binding
GO:0005515	16515	5904	3	1	9221	2	1	false	0.870624795196218	0.9650535512224107	0.0	protein binding
GO:0055065	16515	571	3	1	652	1	2	false	0.8757668711654794	0.9650535512224107	1.1535948196394761E-105	metal ion homeostasis
GO:0009058	16515	4757	3	1	9406	3	1	false	0.879295921929117	0.9650535512224107	0.0	biosynthetic process
GO:0016043	16515	6509	3	1	12854	3	2	false	0.8797525176564943	0.9650535512224107	0.0	cellular component organization
GO:0044249	16515	4600	3	1	8896	3	2	false	0.8874224924639371	0.9650535512224107	0.0	cellular biosynthetic process
GO:0030003	16515	577	3	1	650	1	2	false	0.8876923076924097	0.9650535512224107	1.3574272566703099E-98	cellular cation homeostasis
GO:0055080	16515	640	3	1	717	1	1	false	0.8926080892606806	0.9650535512224107	1.3362150715858248E-105	cation homeostasis
GO:0008104	16515	2531	3	1	2808	1	1	false	0.9013532763532341	0.9650535512224107	0.0	protein localization
GO:0005575	16515	11845	3	2	14589	3	1	false	0.9071973142816022	0.9650535512224107	0.0	cellular_component
GO:0098771	16515	651	3	1	717	1	1	false	0.9079497907950491	0.9650535512224107	4.095764458482241E-95	inorganic ion homeostasis
GO:0046872	16515	1729	3	1	1836	1	1	false	0.9417211328980686	0.987738664154048	1.6689959932889248E-176	metal ion binding
GO:0050794	16515	8239	3	1	12995	3	2	false	0.9509969671442356	0.987738664154048	0.0	regulation of cellular process
GO:0050789	16515	8917	3	1	13878	3	2	false	0.9543376509749695	0.987738664154048	0.0	regulation of biological process
GO:0043227	16515	7507	3	1	9283	2	1	false	0.9634142970128743	0.987738664154048	0.0	membrane-bounded organelle
GO:0006807	16515	8339	3	2	9406	3	1	false	0.9643396074374075	0.987738664154048	0.0	nitrogen compound metabolic process
GO:0043231	16515	7335	3	1	9029	2	2	false	0.9648164902476057	0.987738664154048	0.0	intracellular membrane-bounded organelle
GO:0070011	16515	1042	3	1	1074	1	1	false	0.9702048417134437	0.987738664154048	4.27162281241786E-62	peptidase activity, acting on L-amino acid peptides
GO:0043170	16515	7606	3	1	8995	2	1	false	0.9761692527317063	0.9878599024650202	0.0	macromolecule metabolic process
GO:0071704	16515	8995	3	2	9406	3	1	false	0.9944511276443635	0.9995929750538474	0.0	organic substance metabolic process
GO:0044238	16515	8708	3	1	9406	3	1	false	0.9995929750538474	0.9995929750538474	0.0	primary metabolic process
GO:0000000	16515	14589	3	3	0	0	0	true	1.0	1.0	1.0	Gene Ontology
