## Supplementary File S4 for "PIGNON: A protein-protein interaction-guided functional enrichment analysis for quantitative proteomics": table-mcl2_cluster1092-Parent-Child-Union-Benjamini-Hochberg.txt

ID	Pop.total	Pop.term	Study.total	Study.term	Pop.family	Study.family	nparents	is.trivial	p	p.adjusted	p.min	name
GO:0070314	16515	8	3	1	1438	1	1	false	0.005563282336581254	0.6293412812265694	2.2486431219517934E-21	G1 to G0 transition
GO:0032182	16515	94	3	1	5904	1	1	false	0.01592140921405066	0.6293412812265694	7.444883151756296E-209	ubiquitin-like protein binding
GO:1902915	16515	7	3	1	371	1	3	false	0.01886792452830154	0.6293412812265694	5.5149388818789135E-15	negative regulation of protein polyubiquitination
GO:0033183	16515	3	3	1	143	1	4	false	0.02097902097902005	0.6293412812265694	2.0955969412666796E-6	negative regulation of histone ubiquitination
GO:0045182	16515	127	3	1	12000	2	2	false	0.021055532405375874	0.6293412812265694	5.170358071311716E-305	translation regulator activity
GO:0033182	16515	9	3	1	340	1	3	false	0.026470588235291255	0.6293412812265694	6.6500505722366765E-18	regulation of histone ubiquitination
GO:0007569	16515	101	3	1	3593	1	2	false	0.028110214305559107	0.6293412812265694	3.085487716267369E-199	cell aging
GO:2001021	16515	77	3	1	4554	2	4	false	0.03353418831984229	0.6293412812265694	5.575299450193433E-169	negative regulation of response to DNA damage stimulus
GO:0016574	16515	46	3	1	1160	1	2	false	0.03965517241379423	0.6293412812265694	1.4728748261834174E-83	histone ubiquitination
GO:0090079	16515	98	3	1	2463	1	2	false	0.03978887535521136	0.6293412812265694	2.885515436905947E-178	translation regulator activity, nucleic acid binding
GO:0070535	16515	3	3	1	74	1	2	false	0.04054054054054041	0.6293412812265694	1.5426385289399006E-5	histone H2A K63-linked ubiquitination
GO:0031057	16515	37	3	1	910	1	4	false	0.0406593406593341	0.6293412812265694	9.470841263158786E-67	negative regulation of histone modification
GO:1902914	16515	19	3	1	458	1	2	false	0.04148471615720532	0.6293412812265694	4.932058043697187E-34	regulation of protein polyubiquitination
GO:0009755	16515	209	3	1	4706	1	2	false	0.04441138971522008	0.6293412812265694	0.0	hormone-mediated signaling pathway
GO:0048167	16515	166	3	1	3618	1	2	false	0.04588170259806263	0.6293412812265694	8.283309087490104E-292	regulation of synaptic plasticity
GO:0045738	16515	31	3	1	607	1	4	false	0.051070840197702555	0.6293412812265694	9.431608863258006E-53	negative regulation of DNA repair
GO:0034450	16515	13	3	1	247	1	1	false	0.052631578947365344	0.6293412812265694	6.74123321893801E-22	ubiquitin-ubiquitin ligase activity
GO:1903321	16515	79	3	1	1488	1	3	false	0.05309139784950406	0.6293412812265694	1.7040598787480632E-133	negative regulation of protein modification by small protein conjugation or removal
GO:0030522	16515	265	3	1	4610	1	1	false	0.057483731019528264	0.6293412812265694	0.0	intracellular receptor signaling pathway
GO:0045947	16515	16	3	1	277	1	3	false	0.057761732851986144	0.6293412812265694	2.708295619224023E-26	negative regulation of translational initiation
GO:0006413	16515	181	3	1	8863	3	2	false	0.06002991682962744	0.6293412812265694	0.0	translational initiation
GO:0023056	16515	1745	3	2	6990	2	3	false	0.06229449875360115	0.6293412812265694	0.0	positive regulation of signaling
GO:0090398	16515	63	3	1	1937	2	2	false	0.0640074538029782	0.6293412812265694	4.474451030080673E-120	cellular senescence
GO:0050847	16515	8	3	1	122	1	1	false	0.06557377049180392	0.6293412812265694	1.0385404497221648E-12	progesterone receptor signaling pathway
GO:0031056	16515	132	3	1	1963	1	3	false	0.06724401426385644	0.6293412812265694	2.188293887796489E-209	regulation of histone modification
GO:1905268	16515	53	3	1	781	1	3	false	0.06786171574901616	0.6293412812265694	1.2719265439202974E-83	negative regulation of chromatin organization
GO:0010647	16515	1736	3	2	6661	2	3	false	0.06789464738692969	0.6293412812265694	0.0	positive regulation of cell communication
GO:0010639	16515	353	3	1	4930	1	3	false	0.07160243407723853	0.6293412812265694	0.0	negative regulation of organelle organization
GO:0051248	16515	992	3	2	6003	3	4	false	0.07285195289548291	0.6293412812265694	0.0	negative regulation of protein metabolic process
GO:0051053	16515	108	3	1	2842	2	4	false	0.07457157570817151	0.6293412812265694	1.059253860626973E-198	negative regulation of DNA metabolic process
GO:0032269	16515	939	3	2	5476	3	4	false	0.07807632568053847	0.6293412812265694	0.0	negative regulation of cellular protein metabolic process
GO:1904591	16515	41	3	1	518	1	3	false	0.0791505791505732	0.6293412812265694	8.771103828212786E-62	positive regulation of protein import
GO:0032388	16515	192	3	1	2425	1	3	false	0.07917525773200121	0.6293412812265694	1.1465598292053087E-290	positive regulation of intracellular transport
GO:1904589	16515	61	3	1	758	1	2	false	0.08047493403693275	0.6293412812265694	1.328135883341833E-91	regulation of protein import
GO:0033554	16515	1926	3	2	6548	2	2	false	0.0864840471682782	0.6293412812265694	0.0	cellular response to stress
GO:0090316	16515	149	3	1	1712	1	5	false	0.08703271028029762	0.6293412812265694	4.6811711466212315E-219	positive regulation of intracellular protein transport
GO:0031397	16515	71	3	1	812	1	3	false	0.08743842364532206	0.6293412812265694	5.254160417574559E-104	negative regulation of protein ubiquitination
GO:1903320	16515	217	3	1	2456	1	2	false	0.08835504885996776	0.6293412812265694	8.50003E-318	regulation of protein modification by small protein conjugation or removal
GO:0006606	16515	139	3	1	1549	1	5	false	0.08973531310517464	0.6293412812265694	2.1817441662206284E-202	protein import into nucleus
GO:0045177	16515	346	3	1	10934	3	1	false	0.09196895989668728	0.6293412812265694	0.0	apical part of cell
GO:0034249	16515	137	3	1	2890	2	4	false	0.09257810020308355	0.6293412812265694	9.541601928723473E-239	negative regulation of cellular amide metabolic process
GO:1903829	16515	306	3	1	6331	2	3	false	0.09433832319843023	0.6293412812265694	0.0	positive regulation of cellular protein localization
GO:0030177	16515	170	3	1	1770	1	3	false	0.09604519774004734	0.6293412812265694	2.2295141761106357E-242	positive regulation of Wnt signaling pathway
GO:2001251	16515	127	3	1	1320	1	3	false	0.0962121212121524	0.6293412812265694	7.706294602474761E-181	negative regulation of chromosome organization
GO:0017038	16515	184	3	1	1899	1	1	false	0.09689310163251097	0.6293412812265694	1.2025741636577896E-261	protein import
GO:0017148	16515	122	3	1	2443	2	6	false	0.09740276502454479	0.6293412812265694	1.0053415637407042E-209	negative regulation of translation
GO:0030371	16515	21	3	1	212	1	2	false	0.09905660377358075	0.6293412812265694	1.9955663938461088E-29	translation repressor activity
GO:0000900	16515	11	3	1	108	1	2	false	0.10185185185185203	0.6293412812265694	2.898675772808076E-15	translation repressor activity, mRNA regulatory element binding
GO:0032386	16515	319	3	1	3092	1	3	false	0.10316946959902877	0.6293412812265694	0.0	regulation of intracellular transport
GO:0016569	16515	437	3	1	4154	1	2	false	0.10519980741450526	0.6293412812265694	0.0	covalent chromatin modification
GO:0007568	16515	289	3	1	5265	2	1	false	0.10677843301998544	0.6293412812265694	0.0	aging
GO:0007267	16515	1687	3	2	5153	2	2	false	0.10713630303913664	0.6293412812265694	0.0	cell-cell signaling
GO:1900045	16515	6	3	1	55	1	3	false	0.10909090909090785	0.6293412812265694	3.449504004442862E-8	negative regulation of protein K63-linked ubiquitination
GO:0006325	16515	713	3	1	6509	1	2	false	0.1095406360421305	0.6293412812265694	0.0	chromatin organization
GO:0007610	16515	528	3	1	13878	3	1	false	0.10985771083123601	0.6293412812265694	0.0	behavior
GO:0033157	16515	221	3	1	2007	1	4	false	0.11011459890393259	0.6293412812265694	2.0161035634574735E-301	regulation of intracellular protein transport
GO:0016570	16515	421	3	1	3779	1	2	false	0.1114051336332747	0.6293412812265694	0.0	histone modification
GO:0030111	16515	337	3	1	2966	1	2	false	0.11362103843570846	0.6307926616603126	0.0	regulation of Wnt signaling pathway
GO:0016324	16515	286	3	1	2414	1	2	false	0.11847555923771812	0.6436024077786928	0.0	apical plasma membrane
GO:0051052	16515	319	3	1	4959	2	3	false	0.1245290852513179	0.6436024077786928	0.0	regulation of DNA metabolic process
GO:0031324	16515	2129	3	2	9593	3	4	false	0.12587008722224263	0.6436024077786928	0.0	negative regulation of cellular metabolic process
GO:0050806	16515	144	3	1	2169	2	4	false	0.1284010350476064	0.6436024077786928	2.7009575900516226E-229	positive regulation of synaptic transmission
GO:2000780	16515	30	3	1	233	1	3	false	0.12875536480687816	0.6436024077786928	1.7797280382734967E-38	negative regulation of double-strand break repair
GO:1904951	16515	418	3	1	6251	2	3	false	0.1292770820666331	0.6436024077786928	0.0	positive regulation of establishment of protein localization
GO:0019787	16515	523	3	1	3955	1	2	false	0.13223767383051124	0.6436024077786928	0.0	ubiquitin-like protein transferase activity
GO:0023051	16515	3308	3	2	9004	2	2	false	0.13495126482597214	0.6436024077786928	0.0	regulation of signaling
GO:0042307	16515	40	3	1	291	1	6	false	0.13745704467353026	0.6436024077786928	3.77206203952659E-50	positive regulation of protein import into nucleus
GO:0051172	16515	1965	3	2	8407	3	3	false	0.13832196480291128	0.6436024077786928	0.0	negative regulation of nitrogen compound metabolic process
GO:0046824	16515	64	3	1	457	1	3	false	0.14004376367617816	0.6436024077786928	7.58723745937652E-80	positive regulation of nucleocytoplasmic transport
GO:0051129	16515	622	3	1	8126	2	3	false	0.1472385012964163	0.6436024077786928	0.0	negative regulation of cellular component organization
GO:0009892	16515	2467	3	2	10162	3	3	false	0.14816436918149617	0.6436024077786928	0.0	negative regulation of metabolic process
GO:0034248	16515	415	3	1	5288	2	3	false	0.15081378782180757	0.6436024077786928	0.0	regulation of cellular amide metabolic process
GO:0010646	16515	3269	3	2	8383	2	2	false	0.15203719404458943	0.6436024077786928	0.0	regulation of cell communication
GO:0006282	16515	115	3	1	745	1	3	false	0.1543624161073284	0.6436024077786928	1.5912161007733195E-138	regulation of DNA repair
GO:0006446	16515	69	3	1	443	1	2	false	0.15575620767493767	0.6436024077786928	1.1481635707505003E-82	regulation of translational initiation
GO:0042306	16515	59	3	1	371	1	5	false	0.1590296495956854	0.6436024077786928	4.637881917241569E-70	regulation of protein import into nucleus
GO:1900182	16515	78	3	1	480	1	3	false	0.16250000000001327	0.6436024077786928	6.216796761587537E-92	positive regulation of protein localization to nucleus
GO:2001020	16515	204	3	1	1239	1	2	false	0.16464891041165355	0.6436024077786928	6.72187288317118E-240	regulation of response to DNA damage stimulus
GO:0046907	16515	1873	3	1	11294	1	3	false	0.1658402691697457	0.6436024077786928	0.0	intracellular transport
GO:0033044	16515	319	3	1	1919	1	2	false	0.16623241271510952	0.6436024077786928	0.0	regulation of chromosome organization
GO:0051222	16515	380	3	1	2277	1	4	false	0.1668862538427288	0.6436024077786928	0.0	positive regulation of protein transport
GO:0070936	16515	52	3	1	309	1	1	false	0.16828478964400012	0.6436024077786928	2.5445736473523254E-60	protein K48-linked ubiquitination
GO:0006417	16515	370	3	1	4169	2	5	false	0.16964338741893145	0.6436024077786928	0.0	regulation of translation
GO:0070534	16515	54	3	1	309	1	1	false	0.17475728155338452	0.6436024077786928	1.106908101094752E-61	protein K63-linked ubiquitination
GO:1901314	16515	3	3	1	17	1	3	false	0.17647058823529424	0.6436024077786928	0.001470588235294117	regulation of histone H2A K63-linked ubiquitination
GO:0060341	16515	720	3	1	4068	1	2	false	0.17699115044262173	0.6436024077786928	0.0	regulation of cellular localization
GO:0048471	16515	689	3	1	10934	3	2	false	0.17739628868628074	0.6436024077786928	0.0	perinuclear region of cytoplasm
GO:1900044	16515	11	3	1	62	1	2	false	0.1774193548387111	0.6436024077786928	1.967453119166065E-12	regulation of protein K63-linked ubiquitination
GO:0051169	16515	335	3	1	1873	1	1	false	0.17885744794436112	0.6436024077786928	0.0	nuclear transport
GO:0051704	16515	905	3	1	13878	3	1	false	0.18316553312947192	0.6436024077786928	0.0	multi-organism process
GO:0006414	16515	624	3	1	3359	1	2	false	0.18576957427785606	0.6436024077786928	0.0	translational elongation
GO:0031145	16515	78	3	1	403	1	1	false	0.19354838709677083	0.6436024077786928	2.0251148877549147E-85	anaphase-promoting complex-dependent catabolic process
GO:0043604	16515	761	3	1	3900	1	2	false	0.19512820512794776	0.6436024077786928	0.0	amide biosynthetic process
GO:1900180	16515	122	3	1	623	1	2	false	0.19582664526482546	0.6436024077786928	3.835327168981204E-133	regulation of protein localization to nucleus
GO:0071407	16515	516	3	1	2614	1	2	false	0.19739862280010917	0.6436024077786928	0.0	cellular response to organic cyclic compound
GO:0046822	16515	107	3	1	542	1	2	false	0.19741697416970388	0.6436024077786928	2.6647664467630514E-116	regulation of nucleocytoplasmic transport
GO:1902275	16515	169	3	1	852	1	2	false	0.19835680751165646	0.6436024077786928	1.422025726435647E-183	regulation of chromatin organization
GO:1903827	16515	498	3	1	2490	1	3	false	0.19999999999996818	0.6436024077786928	0.0	regulation of cellular protein localization
GO:0019538	16515	5250	3	3	8935	3	3	false	0.20281116678186983	0.6436024077786928	0.0	protein metabolic process
GO:0071383	16515	230	3	1	1123	1	4	false	0.20480854853069227	0.6436024077786928	1.8266029166835424E-246	cellular response to steroid hormone stimulus
GO:0051050	16515	859	3	1	7837	2	3	false	0.20721501902894554	0.6436024077786928	0.0	positive regulation of transport
GO:0010605	16515	2252	3	2	7683	3	3	false	0.20734853839741374	0.6436024077786928	0.0	negative regulation of macromolecule metabolic process
GO:0099177	16515	387	3	1	3496	2	3	false	0.20917001404337596	0.6436024077786928	0.0	regulation of trans-synaptic signaling
GO:0071396	16515	543	3	1	2592	1	2	false	0.2094907407410896	0.6436024077786928	0.0	cellular response to lipid
GO:0032504	16515	704	3	1	6150	2	2	false	0.21585584013215245	0.6436024077786928	0.0	multicellular organism reproduction
GO:0007417	16515	893	3	1	4127	1	2	false	0.21637993699987298	0.6436024077786928	0.0	central nervous system development
GO:0080135	16515	675	3	1	8569	3	3	false	0.2182139190928666	0.6436024077786928	0.0	regulation of cellular response to stress
GO:0010608	16515	577	3	1	2644	1	1	false	0.21822995461416633	0.6436024077786928	0.0	posttranscriptional regulation of gene expression
GO:0033043	16515	1180	3	1	5370	1	2	false	0.21973929236441067	0.6436024077786928	0.0	regulation of organelle organization
GO:0034504	16515	259	3	1	1178	1	1	false	0.2198641765703609	0.6436024077786928	1.18690245734131E-268	protein localization to nucleus
GO:0051276	16515	1114	3	1	4814	1	1	false	0.23140839218997097	0.6529601204675826	0.0	chromosome organization
GO:0031396	16515	193	3	1	826	1	2	false	0.2336561743341094	0.6529601204675826	2.883176908307371E-194	regulation of protein ubiquitination
GO:0072594	16515	534	3	1	2220	1	2	false	0.24054054054040105	0.6529601204675826	0.0	establishment of protein localization to organelle
GO:0006950	16515	3575	3	2	7281	2	1	false	0.24105058174855246	0.6529601204675826	0.0	response to stress
GO:0048545	16515	358	3	1	1482	1	3	false	0.24156545209177674	0.6529601204675826	0.0	response to steroid hormone
GO:0090087	16515	662	3	1	2719	1	2	false	0.2434718646561063	0.6529601204675826	0.0	regulation of peptide transport
GO:0032880	16515	928	3	1	3765	1	2	false	0.2464807436922732	0.6529601204675826	0.0	regulation of protein localization
GO:0048523	16515	4164	3	2	12864	3	3	false	0.24648355684130885	0.6529601204675826	0.0	negative regulation of cellular process
GO:1900271	16515	41	3	1	166	1	2	false	0.24698795180724134	0.6529601204675826	6.994942788129516E-40	regulation of long-term synaptic potentiation
GO:0000003	16515	1253	3	1	13878	3	1	false	0.2471573889782242	0.6529601204675826	0.0	reproduction
GO:0022414	16515	1253	3	1	13878	3	2	false	0.2471573889782242	0.6529601204675826	0.0	reproductive process
GO:0032870	16515	641	3	1	2591	1	3	false	0.2473948282516928	0.6529601204675826	0.0	cellular response to hormone stimulus
GO:0006412	16515	624	3	1	6770	3	5	false	0.25184407898856476	0.6563823330664186	0.0	translation
GO:0003723	16515	623	3	1	2455	1	1	false	0.2537678207737757	0.6563823330664186	0.0	RNA binding
GO:0031400	16515	549	3	1	4015	2	3	false	0.2548068063146035	0.6563823330664186	0.0	negative regulation of protein modification process
GO:0048519	16515	4686	3	2	13878	3	2	false	0.2650266090557969	0.677290223142592	0.0	negative regulation of biological process
GO:0070647	16515	1066	3	1	3764	1	1	false	0.2832093517531884	0.7056965165900273	0.0	protein modification by small protein conjugation or removal
GO:0033993	16515	838	3	1	2958	1	1	false	0.28329952670773073	0.7056965165900273	0.0	response to lipid
GO:0003006	16515	848	3	1	5486	2	2	false	0.2852808724021519	0.7056965165900273	0.0	developmental process involved in reproduction
GO:0014070	16515	845	3	1	2958	1	1	false	0.2856659905346113	0.7056965165900273	0.0	response to organic cyclic compound
GO:0048522	16515	4621	3	2	12886	3	3	false	0.29354775688742146	0.7056965165900273	0.0	positive regulation of cellular process
GO:0044267	16515	4687	3	3	7022	3	2	false	0.29731027780032593	0.7056965165900273	0.0	cellular protein metabolic process
GO:0022402	16515	1438	3	1	12841	3	2	false	0.29975818989590775	0.7056965165900273	0.0	cell cycle process
GO:0051049	16515	1594	3	1	5283	1	2	false	0.3017225061525284	0.7056965165900273	0.0	regulation of transport
GO:2000113	16515	1054	3	1	3468	1	4	false	0.30392156862731723	0.7056965165900273	0.0	negative regulation of cellular macromolecule biosynthetic process
GO:0023052	16515	5095	3	2	13878	3	1	false	0.3053701129467339	0.7056965165900273	0.0	signaling
GO:2000779	16515	78	3	1	253	1	2	false	0.3083003952568964	0.7056965165900273	2.4613275766179242E-67	regulation of double-strand break repair
GO:0009725	16515	915	3	1	2964	1	2	false	0.3087044534412168	0.7056965165900273	0.0	response to hormone
GO:0008152	16515	9406	3	3	13878	3	1	false	0.311307534642788	0.7056965165900273	0.0	metabolic process
GO:0044237	16515	8863	3	3	13059	3	2	false	0.31258291817970607	0.7056965165900273	0.0	cellular metabolic process
GO:0051246	16515	2575	3	2	6895	3	4	false	0.31421527244436814	0.7056965165900273	0.0	regulation of protein metabolic process
GO:0032268	16515	2427	3	2	6488	3	3	false	0.31507913867714965	0.7056965165900273	0.0	regulation of cellular protein metabolic process
GO:0070201	16515	688	3	1	2163	1	2	false	0.31807674526151986	0.7056965165900273	0.0	regulation of establishment of protein localization
GO:0007049	16515	1553	3	1	12841	3	1	false	0.32073302055780645	0.7056965165900273	0.0	cell cycle
GO:1901564	16515	6170	3	3	9003	3	2	false	0.3218305584758921	0.7056965165900273	0.0	organonitrogen compound metabolic process
GO:0032502	16515	5265	3	2	13878	3	1	false	0.3225639365339957	0.7056965165900273	0.0	developmental process
GO:0048518	16515	5275	3	2	13878	3	2	false	0.32358231885316724	0.7056965165900273	0.0	positive regulation of biological process
GO:0050890	16515	265	3	1	817	1	1	false	0.3243574051407579	0.7056965165900273	8.929693059937898E-223	cognition
GO:0006518	16515	763	3	1	6170	3	2	false	0.327048431188045	0.7067758043124195	0.0	peptide metabolic process
GO:0051223	16515	642	3	1	1947	1	3	false	0.32973805855150695	0.7078376990239016	0.0	regulation of protein transport
GO:1905114	16515	618	3	1	3315	2	2	false	0.3381420383013415	0.7210711015432579	0.0	cell surface receptor signaling pathway involved in cell-cell signaling
GO:0006259	16515	942	3	1	7103	3	2	false	0.3474705309132695	0.7320782086178373	0.0	DNA metabolic process
GO:0007154	16515	5113	3	2	12841	3	1	false	0.34936650683767567	0.7320782086178373	0.0	cell communication
GO:0043603	16515	982	3	1	5039	2	1	false	0.35181282700133343	0.7320782086178373	0.0	cellular amide metabolic process
GO:0044419	16515	1871	3	1	13878	3	1	false	0.3523978954526857	0.7320782086178373	0.0	interspecies interaction between organisms
GO:0043043	16515	640	3	1	1774	1	3	false	0.36076662908686585	0.7406227883935051	0.0	peptide biosynthetic process
GO:0060291	16515	78	3	1	216	1	2	false	0.361111111111119	0.7406227883935051	7.817921006967337E-61	long-term synaptic potentiation
GO:0044260	16515	6589	3	3	9167	3	2	false	0.37129680139556126	0.7517704513938942	0.0	cellular macromolecule metabolic process
GO:0009719	16515	1513	3	1	7281	2	1	false	0.3724435569900354	0.7517704513938942	0.0	response to endogenous stimulus
GO:0098590	16515	2390	3	1	6329	1	2	false	0.37762679728146903	0.7517704513938942	0.0	plasma membrane region
GO:0000209	16515	309	3	1	807	1	1	false	0.38289962825285717	0.7517704513938942	2.0409498993751335E-232	protein polyubiquitination
GO:0031323	16515	4758	3	2	11275	3	3	false	0.383932486952778	0.7517704513938942	0.0	regulation of cellular metabolic process
GO:0045184	16515	1978	3	1	5129	1	2	false	0.3856502242142764	0.7517704513938942	0.0	establishment of protein localization
GO:0044257	16515	735	3	1	4887	3	3	false	0.3868061291802637	0.7517704513938942	0.0	cellular protein catabolic process
GO:0044265	16515	1103	3	1	7226	3	3	false	0.391631921518658	0.7517704513938942	0.0	cellular macromolecule catabolic process
GO:0045934	16515	1121	3	1	5079	2	4	false	0.3927452357500331	0.7517704513938942	0.0	negative regulation of nucleobase-containing compound metabolic process
GO:0051128	16515	2242	3	1	10141	2	2	false	0.39330487463680897	0.7517704513938942	0.0	regulation of cellular component organization
GO:0009890	16515	1224	3	1	5516	2	3	false	0.3945915845570433	0.7517704513938942	0.0	negative regulation of biosynthetic process
GO:0019222	16515	5105	3	2	11880	3	2	false	0.3952564548019187	0.7517704513938942	0.0	regulation of metabolic process
GO:0030163	16515	878	3	1	5628	3	3	false	0.39885981901174755	0.7517704513938942	0.0	protein catabolic process
GO:0032501	16515	6028	3	2	13878	3	1	false	0.40209355318075224	0.7517704513938942	0.0	multicellular organismal process
GO:0051603	16515	680	3	1	1685	1	2	false	0.40356083086041356	0.7517704513938942	0.0	proteolysis involved in cellular protein catabolic process
GO:0003729	16515	253	3	1	623	1	1	false	0.4060995184590626	0.7517704513938942	5.568862532860065E-182	mRNA binding
GO:0031327	16515	1201	3	1	5235	2	4	false	0.40623620665384347	0.7517704513938942	0.0	negative regulation of cellular biosynthetic process
GO:0032879	16515	2429	3	1	10462	2	2	false	0.41045963093603816	0.7535358077174272	0.0	regulation of localization
GO:0007611	16515	229	3	1	556	1	2	false	0.4118705035971031	0.7535358077174272	7.274518228354743E-163	learning or memory
GO:0009057	16515	1319	3	1	8030	3	2	false	0.4163087487680352	0.7573526390017363	0.0	macromolecule catabolic process
GO:0090263	16515	137	3	1	327	1	3	false	0.41896024464828685	0.7574626475910202	6.119048223009983E-96	positive regulation of canonical Wnt signaling pathway
GO:0030054	16515	1821	3	1	10934	3	1	false	0.4210739562695423	0.7574626475910202	0.0	cell junction
GO:0080134	16515	1277	3	1	5300	2	2	false	0.4238675862633964	0.7582520154267425	0.0	regulation of response to stress
GO:0006281	16515	517	3	1	1201	1	2	false	0.4304746044962485	0.7600572508050281	0.0	DNA repair
GO:0003008	16515	1482	3	1	6028	2	1	false	0.4312925940771749	0.7600572508050281	0.0	system process
GO:0048585	16515	1457	3	1	8481	3	3	false	0.43195800278670854	0.7600572508050281	0.0	negative regulation of response to stimulus
GO:0051716	16515	5952	3	2	13037	3	2	false	0.4349792601163406	0.761213705203596	0.0	cellular response to stimulus
GO:0030518	16515	122	3	1	277	1	2	false	0.44043321299639	0.7665918626207436	6.123670689007926E-82	intracellular steroid hormone receptor signaling pathway
GO:0016740	16515	2841	3	1	6357	1	1	false	0.4469089193007851	0.7685913000535383	0.0	transferase activity
GO:1901565	16515	1167	3	1	6503	3	2	false	0.4475889327849545	0.7685913000535383	0.0	organonitrogen compound catabolic process
GO:0006302	16515	232	3	1	517	1	1	false	0.4487427466151093	0.7685913000535383	1.0048723200406124E-153	double-strand break repair
GO:0007613	16515	104	3	1	229	1	1	false	0.4541484716157078	0.7737344331230578	5.748000624441082E-68	memory
GO:0010558	16515	1157	3	1	4394	2	4	false	0.4573373185127088	0.7750664029531171	0.0	negative regulation of macromolecule biosynthetic process
GO:0071705	16515	2183	3	1	4702	1	1	false	0.4642705231834458	0.7753126670230912	0.0	nitrogen compound transport
GO:0051641	16515	2730	3	1	5875	1	1	false	0.46468085106490864	0.7753126670230912	0.0	cellular localization
GO:0004842	16515	423	3	1	901	1	2	false	0.46947835738049537	0.7753126670230912	1.1918074151240077E-269	ubiquitin-protein transferase activity
GO:0006886	16515	1362	3	1	2870	1	3	false	0.47456445993091895	0.7753126670230912	0.0	intracellular protein transport
GO:0007399	16515	1971	3	1	4127	1	1	false	0.4775866246659873	0.7753126670230912	0.0	nervous system development
GO:0033036	16515	2808	3	1	5875	1	1	false	0.47795744680895536	0.7753126670230912	0.0	macromolecule localization
GO:0051170	16515	159	3	1	332	1	1	false	0.4789156626505911	0.7753126670230912	3.5062681746907363E-99	import into nucleus
GO:0061630	16515	247	3	1	515	1	2	false	0.47961165048537985	0.7753126670230912	4.067829884335649E-154	ubiquitin protein ligase activity
GO:0140096	16515	3053	3	1	6357	1	1	false	0.4802579833254222	0.7753126670230912	0.0	catalytic activity, acting on a protein
GO:0044403	16515	901	3	1	1871	1	1	false	0.48156066274726167	0.7753126670230912	0.0	symbiotic process
GO:0198738	16515	481	3	1	1687	2	1	false	0.48906964921211066	0.7834847116731325	0.0	cell-cell signaling by wnt
GO:1901315	16515	3	3	1	6	1	4	false	0.4999999999999997	0.7970297029702966	0.04999999999999996	negative regulation of histone H2A K63-linked ubiquitination
GO:1901566	16515	1676	3	1	7864	3	2	false	0.5128356309206556	0.806212183627451	0.0	organonitrogen compound biosynthetic process
GO:1901575	16515	1956	3	1	9133	3	2	false	0.5147678385363954	0.806212183627451	0.0	organic substance catabolic process
GO:0051171	16515	4412	3	2	8635	3	2	false	0.5164150290995193	0.806212183627451	0.0	regulation of nitrogen compound metabolic process
GO:0010498	16515	456	3	1	878	1	2	false	0.519362186788245	0.806212183627451	3.558302174652053E-263	proteasomal protein catabolic process
GO:0080090	16515	4581	3	2	8908	3	2	false	0.5213818753938133	0.806212183627451	0.0	regulation of primary metabolic process
GO:0007283	16515	448	3	1	858	1	2	false	0.5221445221447325	0.806212183627451	4.429377058526753E-257	spermatogenesis
GO:0071702	16515	2495	3	1	4702	1	1	false	0.5306252658462377	0.806212183627451	0.0	organic substance transport
GO:0009967	16515	1541	3	1	4877	2	5	false	0.5321512993224257	0.806212183627451	0.0	positive regulation of signal transduction
GO:0010629	16515	1372	3	1	4323	2	3	false	0.5340694067417849	0.806212183627451	0.0	negative regulation of gene expression
GO:0005575	16515	11845	3	3	14589	3	1	false	0.5351899274240102	0.806212183627451	0.0	cellular_component
GO:0043167	16515	2941	3	1	9221	2	1	false	0.5361888512103605	0.806212183627451	0.0	ion binding
GO:0050896	16515	7281	3	2	13878	3	1	false	0.5369377066449057	0.806212183627451	0.0	response to stimulus
GO:0099536	16515	688	3	1	2147	2	2	false	0.5383093772667763	0.806212183627451	0.0	synaptic signaling
GO:0044248	16515	2055	3	1	8923	3	2	false	0.5440528748637141	0.8098508533646597	0.0	cellular catabolic process
GO:0043632	16515	602	3	1	1103	1	1	false	0.5457842248411829	0.8098508533646597	0.0	modification-dependent macromolecule catabolic process
GO:0019953	16515	687	3	1	1253	1	2	false	0.5482841181164466	0.8098508533646597	0.0	sexual reproduction
GO:0050877	16515	817	3	1	1482	1	1	false	0.5512820512820672	0.8105608242594778	0.0	nervous system process
GO:0048609	16515	698	3	1	1253	1	2	false	0.5570630486829465	0.8153377348904944	0.0	multicellular organismal reproductive process
GO:0046914	16515	976	3	1	1729	1	1	false	0.564488143435167	0.8161434977578415	0.0	transition metal ion binding
GO:0007166	16515	2604	3	1	4610	1	1	false	0.5648590021697816	0.8161434977578415	0.0	cell surface receptor signaling pathway
GO:0033522	16515	26	3	1	46	1	1	false	0.5652173913043436	0.8161434977578415	1.7830928185861592E-13	histone H2A ubiquitination
GO:0048584	16515	2094	3	1	8465	3	3	false	0.5737235618359136	0.8179306465058624	0.0	positive regulation of response to stimulus
GO:0050804	16515	387	3	1	673	1	2	false	0.5750371471025532	0.8179306465058624	1.6518777353779856E-198	modulation of chemical synaptic transmission
GO:0034641	16515	5039	3	2	9147	3	2	false	0.576081160318204	0.8179306465058624	0.0	cellular nitrogen compound metabolic process
GO:1901363	16515	3236	3	1	9221	2	1	false	0.5787433240352801	0.8179306465058624	0.0	heterocyclic compound binding
GO:0009056	16515	2357	3	1	9406	3	1	false	0.5791558615010455	0.8179306465058624	0.0	catabolic process
GO:0033365	16515	1178	3	1	2012	1	1	false	0.5854870775346548	0.8232613055290778	0.0	protein localization to organelle
GO:0097159	16515	3307	3	1	9221	2	1	false	0.5886795937170134	0.8241514312038187	0.0	organic cyclic compound binding
GO:0005488	16515	9221	3	2	11969	2	1	false	0.5935119881858022	0.8273197411074819	0.0	binding
GO:0070727	16515	2015	3	1	3370	1	2	false	0.5979228486657159	0.829875677889485	0.0	cellular macromolecule localization
GO:0043170	16515	7606	3	3	8995	3	1	false	0.6045594349971944	0.8354855711120026	0.0	macromolecule metabolic process
GO:0065008	16515	3583	3	1	9584	2	1	false	0.6079634271676224	0.8365003870571425	0.0	regulation of biological quality
GO:0048869	16515	3513	3	1	13027	3	2	false	0.6104894129143742	0.8365003870571425	0.0	cellular developmental process
GO:0060255	16515	4602	3	2	7947	3	2	false	0.6176549113262724	0.8427325485044903	0.0	regulation of macromolecule metabolic process
GO:0043169	16515	1836	3	1	2941	1	1	false	0.6242774566465132	0.8481744347686804	0.0	cation binding
GO:0031399	16515	1687	3	1	4320	2	2	false	0.6285761450241856	0.8489799446749499	0.0	regulation of protein modification process
GO:2000112	16515	2359	3	1	3737	1	3	false	0.6312550173929603	0.8489799446749499	0.0	regulation of cellular macromolecule biosynthetic process
GO:0043161	16515	403	3	1	635	1	2	false	0.6346456692912988	0.8489799446749499	2.8386962439804797E-180	proteasome-mediated ubiquitin-dependent protein catabolic process
GO:0060070	16515	305	3	1	480	1	1	false	0.635416666666655	0.8489799446749499	4.674163589846908E-136	canonical Wnt signaling pathway
GO:0044703	16515	843	3	1	1312	1	2	false	0.6425304878047864	0.8549372606328149	0.0	multi-organism reproductive process
GO:0043401	16515	170	3	1	263	1	2	false	0.6463878326995791	0.8565303791327756	1.2187410047770801E-73	steroid hormone mediated signaling pathway
GO:0061659	16515	341	3	1	523	1	1	false	0.6520076481835088	0.8604363226028271	4.59558000573742E-146	ubiquitin-like protein ligase activity
GO:0019219	16515	2640	3	1	6350	2	4	false	0.6586878955450326	0.8657040912877572	0.0	regulation of nucleobase-containing compound metabolic process
GO:0006974	16515	813	3	1	1926	2	1	false	0.6661795525346995	0.8719911216104603	0.0	cellular response to DNA damage stimulus
GO:0045202	16515	1222	3	1	1821	1	1	false	0.6710598572206609	0.8748229717613474	0.0	synapse
GO:0006508	16515	1639	3	1	5250	3	1	false	0.6746941525898493	0.8760141819916593	0.0	proteolysis
GO:0009889	16515	2875	3	1	6647	2	2	false	0.6780101359163686	0.8767841918275932	0.0	regulation of biosynthetic process
GO:0031326	16515	2783	3	1	6367	2	3	false	0.6831794635377593	0.879935149036634	0.0	regulation of cellular biosynthetic process
GO:0050794	16515	8239	3	2	12995	3	2	false	0.6962203657135632	0.8903578709276123	0.0	regulation of cellular process
GO:0006807	16515	8339	3	3	9406	3	1	false	0.6968018120303053	0.8903578709276123	0.0	nitrogen compound metabolic process
GO:0060828	16515	262	3	1	373	1	2	false	0.7024128686328027	0.8939800146235671	5.2943117753702656E-98	regulation of canonical Wnt signaling pathway
GO:0070887	16515	2939	3	1	6418	2	2	false	0.7061996868390105	0.8940426049602761	0.0	cellular response to chemical stimulus
GO:0050789	16515	8917	3	2	13878	3	2	false	0.708015106412641	0.8940426049602761	0.0	regulation of biological process
GO:0071310	16515	2428	3	1	3396	1	2	false	0.7149587750292418	0.8992840842164681	0.0	cellular response to organic substance
GO:0010468	16515	2644	3	1	5456	2	2	false	0.7344128580688892	0.9154285949835285	0.0	regulation of gene expression
GO:0010556	16515	2677	3	1	5514	2	3	false	0.7353262881621496	0.9154285949835285	0.0	regulation of macromolecule biosynthetic process
GO:0007165	16515	4610	3	1	12851	3	5	false	0.736323000312838	0.9154285949835285	0.0	signal transduction
GO:0006996	16515	4814	3	1	6509	1	1	false	0.7395913350707962	0.9158675374549269	0.0	organelle organization
GO:0003676	16515	2455	3	1	3307	1	2	false	0.7423646809805463	0.9158675374549269	0.0	nucleic acid binding
GO:0007276	16515	580	3	1	773	1	2	false	0.7503234152650463	0.9221532050204004	6.572703527412539E-188	gamete generation
GO:0008270	16515	738	3	1	976	1	1	false	0.7561475409839682	0.9257775977066075	1.1877757905648653E-234	zinc ion binding
GO:0048583	16515	3777	3	1	9953	3	2	false	0.761120007490927	0.9267008816969476	0.0	regulation of response to stimulus
GO:0065007	16515	9584	3	2	13878	3	1	false	0.7720556775335542	0.9267008816969476	0.0	biological regulation
GO:0010033	16515	2958	3	1	3829	1	1	false	0.7725254635656792	0.9267008816969476	0.0	response to organic substance
GO:0015833	16515	1929	3	1	2495	1	2	false	0.7731462925850212	0.9267008816969476	0.0	peptide transport
GO:0042221	16515	3829	3	1	7281	2	1	false	0.7752532936077461	0.9267008816969476	0.0	response to chemical
GO:0016055	16515	480	3	1	619	1	2	false	0.7754442649433593	0.9267008816969476	1.7139153157443847E-142	Wnt signaling pathway
GO:0003824	16515	6357	3	1	11969	2	1	false	0.7801742904959434	0.9267008816969476	0.0	catalytic activity
GO:0110165	16515	10934	3	3	11845	3	1	false	0.786543683336195	0.9267008816969476	0.0	cellular anatomical entity
GO:0043130	16515	74	3	1	94	1	1	false	0.7872340425532115	0.9267008816969476	7.401151014516041E-21	ubiquitin binding
GO:0009966	16515	2880	3	1	5336	2	4	false	0.7881982157970973	0.9267008816969476	0.0	regulation of signal transduction
GO:0009987	16515	12841	3	3	13878	3	1	false	0.7921516040267216	0.9267008816969476	0.0	cellular process
GO:0044238	16515	8708	3	3	9406	3	1	false	0.7934676642863485	0.9267008816969476	0.0	primary metabolic process
GO:0034613	16515	2012	3	1	2533	1	2	false	0.7943150414545266	0.9267008816969476	0.0	cellular protein localization
GO:0048232	16515	465	3	1	580	1	1	false	0.8017241379312364	0.9319681314579715	8.698010733899691E-125	male gamete generation
GO:0051179	16515	5875	3	1	13878	3	1	false	0.808261700330652	0.9361880126132014	0.0	localization
GO:0051234	16515	4792	3	1	5875	1	1	false	0.8156595744665065	0.9413705483090147	0.0	establishment of localization
GO:0009059	16515	3643	3	1	8388	3	2	false	0.819026869518809	0.9418808999466304	0.0	macromolecule biosynthetic process
GO:0034645	16515	3359	3	1	7536	3	3	false	0.829771731072282	0.9452649551723938	0.0	cellular macromolecule biosynthetic process
GO:0032446	16515	886	3	1	1066	1	1	false	0.8311444652909008	0.9452649551723938	1.8746522401419E-209	protein modification by small protein conjugation
GO:0071495	16515	1268	3	1	1513	1	1	false	0.8380700594853455	0.9452649551723938	3.6313787365830666E-290	cellular response to endogenous stimulus
GO:0048731	16515	4127	3	1	4812	1	2	false	0.8576475477984249	0.9452649551723938	0.0	system development
GO:0090304	16515	3833	3	1	8019	3	2	false	0.8578037271187622	0.9452649551723938	0.0	nucleic acid metabolic process
GO:0019941	16515	592	3	1	690	1	2	false	0.8579710144924482	0.9452649551723938	8.138613953273877E-122	modification-dependent protein catabolic process
GO:0010467	16515	3646	3	1	7606	3	1	false	0.858922150832603	0.9452649551723938	0.0	gene expression
GO:0071840	16515	6683	3	1	13878	3	1	false	0.8606764507703596	0.9452649551723938	0.0	cellular component organization or biogenesis
GO:0008150	16515	13878	3	3	14589	3	1	false	0.8607945342954457	0.9452649551723938	0.0	biological_process
GO:0005886	16515	5537	3	1	6400	1	2	false	0.8651562500031486	0.9452649551723938	0.0	plasma membrane
GO:0044271	16515	3707	3	1	5830	2	2	false	0.8674338133636625	0.9452649551723938	0.0	cellular nitrogen compound biosynthetic process
GO:0005515	16515	5904	3	1	9221	2	1	false	0.870624795196218	0.9452649551723938	0.0	protein binding
GO:0006139	16515	4384	3	1	8848	3	5	false	0.8716214215197442	0.9452649551723938	0.0	nucleobase-containing compound metabolic process
GO:0071704	16515	8995	3	3	9406	3	1	false	0.874545178066278	0.9452649551723938	0.0	organic substance metabolic process
GO:0009058	16515	4757	3	1	9406	3	1	false	0.879295921929117	0.9452649551723938	0.0	biosynthetic process
GO:0016043	16515	6509	3	1	12854	3	2	false	0.8797525176564943	0.9452649551723938	0.0	cellular component organization
GO:0046483	16515	4528	3	1	8863	3	1	false	0.8830308143602525	0.9452649551723938	0.0	heterocycle metabolic process
GO:0071944	16515	5612	3	1	10934	3	1	false	0.8847179420271659	0.9452649551723938	0.0	cell periphery
GO:0006725	16515	4570	3	1	8863	3	1	false	0.8863985473680458	0.9452649551723938	0.0	cellular aromatic compound metabolic process
GO:0044249	16515	4600	3	1	8896	3	2	false	0.8874224924639371	0.9452649551723938	0.0	cellular biosynthetic process
GO:1901576	16515	4681	3	1	9027	3	2	false	0.8884464649857995	0.9452649551723938	0.0	organic substance biosynthetic process
GO:0043412	16515	3949	3	1	7606	3	1	false	0.8888982547681775	0.9452649551723938	0.0	macromolecule modification
GO:0005737	16515	6076	3	1	11683	3	2	false	0.889488451606321	0.9452649551723938	0.0	cytoplasm
GO:0042886	16515	1950	3	1	2183	1	1	false	0.8932661475035535	0.9461569062373165	3.676E-321	amide transport
GO:1901360	16515	4777	3	1	8995	3	1	false	0.8969252869804196	0.9469178439596562	0.0	organic cyclic compound metabolic process
GO:0008104	16515	2531	3	1	2808	1	1	false	0.9013532763532341	0.9484828594305273	0.0	protein localization
GO:0007275	16515	4343	3	1	6284	2	2	false	0.904627310640097	0.9488273421045968	0.0	multicellular organism development
GO:0016567	16515	807	3	1	886	1	1	false	0.9108352144466583	0.9522368151033245	4.584485883610353E-115	protein ubiquitination
GO:0003674	16515	11969	3	2	14589	3	1	false	0.9148485249957446	0.9533372978920058	0.0	molecular_function
GO:0016020	16515	6329	3	1	10934	3	1	false	0.925322824442113	0.9611417724850335	0.0	membrane
GO:0046872	16515	1729	3	1	1836	1	1	false	0.9417211328980686	0.9750295974057174	1.6689959932889248E-176	metal ion binding
GO:0015031	16515	1899	3	1	2008	1	2	false	0.945717131473267	0.9760285779948461	2.850273740397961E-183	protein transport
GO:0016032	16515	865	3	1	901	1	1	false	0.9600443951157176	0.987649505518406	3.222404924236653E-65	viral process
GO:0036211	16515	3764	3	1	5415	3	2	false	0.9716927986753724	0.9957176595997952	0.0	protein modification process
GO:0006810	16515	4702	3	1	4792	1	1	false	0.9812186978288634	0.9957176595997952	1.9528703698435357E-193	transport
GO:0099537	16515	678	3	1	688	1	1	false	0.9854651162789891	0.9957176595997952	1.6308581617624151E-22	trans-synaptic signaling
GO:0006913	16515	332	3	1	335	1	1	false	0.9910447761195128	0.9957176595997952	1.6103331859880216E-7	nucleocytoplasmic transport
GO:0006511	16515	587	3	1	592	1	1	false	0.9915540540541602	0.9957176595997952	1.6785235000588023E-12	ubiquitin-dependent protein catabolic process
GO:0006464	16515	3764	3	1	4687	3	2	false	0.9923829743289504	0.9957176595997952	0.0	cellular protein modification process
GO:0048856	16515	4812	3	1	5265	2	1	false	0.9926120766611922	0.9957176595997952	0.0	anatomical structure development
GO:0098916	16515	673	3	1	678	1	1	false	0.9926253687314729	0.9957176595997952	8.500657496417303E-13	anterograde trans-synaptic signaling
GO:0005622	16515	10525	3	1	11845	3	1	false	0.9986188560740351	0.9986188560740351	0.0	intracellular
GO:0000000	16515	14589	3	3	0	0	0	true	1.0	1.0	1.0	Gene Ontology
GO:0007268	16515	673	3	1	673	1	1	true	1.0	1.0	1.0	chemical synaptic transmission
