## Supplementary File S4 for "PIGNON: A protein-protein interaction-guided functional enrichment analysis for quantitative proteomics": table-mcl2_cluster1094-Parent-Child-Union-Benjamini-Hochberg.txt

ID	Pop.total	Pop.term	Study.total	Study.term	Pop.family	Study.family	nparents	is.trivial	p	p.adjusted	p.min	name
GO:0031224	16515	908	3	2	10934	2	2	false	0.006889293988845734	0.5144952397290175	0.0	intrinsic component of membrane
GO:0071437	16515	16	3	1	1906	1	1	false	0.008394543546688175	0.5144952397290175	7.3463303555869855E-40	invadopodium
GO:1900047	16515	49	3	1	4815	1	3	false	0.010176531671886847	0.5144952397290175	2.7753336867422353E-118	negative regulation of hemostasis
GO:0030667	16515	275	3	2	2591	2	4	false	0.011228353567216727	0.5144952397290175	0.0	secretory granule membrane
GO:0033612	16515	17	3	1	1183	1	1	false	0.014370245139472309	0.5144952397290175	2.293448301634396E-38	receptor serine/threonine kinase binding
GO:0034112	16515	5	3	1	302	1	3	false	0.016556291390726847	0.5144952397290175	4.9385459661640316E-11	positive regulation of homotypic cell-cell adhesion
GO:0071438	16515	6	3	1	306	1	2	false	0.01960784313725268	0.5144952397290175	9.213435077674172E-13	invadopodium membrane
GO:0031225	16515	131	3	2	908	2	1	false	0.020678618090326412	0.5144952397290175	5.033812529451922E-162	anchored component of membrane
GO:2001268	16515	6	3	1	277	1	4	false	0.021660649819494806	0.5144952397290175	1.6831733163363026E-12	negative regulation of cysteine-type endopeptidase activity involved in apoptotic signaling pathway
GO:1902019	16515	20	3	1	907	1	2	false	0.022050716648281645	0.5144952397290175	2.1164828235121893E-41	regulation of cilium-dependent cell motility
GO:1900046	16515	72	3	1	8971	3	3	false	0.023887498481529705	0.5144952397290175	2.0254549985864186E-181	regulation of hemostasis
GO:0050818	16515	73	3	1	2930	1	2	false	0.024914675767909795	0.5144952397290175	9.157283958916781E-148	regulation of coagulation
GO:0008037	16515	115	3	1	12841	3	1	false	0.026629226872605417	0.5144952397290175	1.5835454756116538E-284	cell recognition
GO:0043388	16515	53	3	1	1981	1	3	false	0.026754164563360168	0.5144952397290175	1.5880001709891556E-105	positive regulation of DNA binding
GO:0060395	16515	67	3	1	4610	2	2	false	0.028859126419116653	0.5144952397290175	2.0104237392987958E-151	SMAD protein signal transduction
GO:0035036	16515	38	3	1	1269	1	3	false	0.029944838455467363	0.5144952397290175	1.0714566340805035E-73	sperm-egg recognition
GO:0051099	16515	151	3	1	9431	2	3	false	0.03176737262228808	0.5144952397290175	0.0	positive regulation of binding
GO:0097722	16515	78	3	1	2427	1	2	false	0.032138442521630846	0.5144952397290175	3.6454118504858093E-149	sperm motility
GO:2001267	16515	16	3	1	497	1	3	false	0.032193158953717736	0.5144952397290175	1.9270128276741093E-30	regulation of cysteine-type endopeptidase activity involved in apoptotic signaling pathway
GO:0012506	16515	733	3	2	3955	2	2	false	0.034310883631934554	0.5144952397290175	0.0	vesicle membrane
GO:2000241	16515	115	3	1	9228	3	2	false	0.03692619330306179	0.5144952397290175	6.14535858613399E-268	regulation of reproductive process
GO:0097199	16515	25	3	1	659	1	2	false	0.037936267071314735	0.5144952397290175	8.293027264252493E-46	cysteine-type endopeptidase activity involved in apoptotic signaling pathway
GO:0040011	16515	1650	3	2	13878	3	1	false	0.03902827143005397	0.5144952397290175	0.0	locomotion
GO:1901186	16515	32	3	1	1601	2	3	false	0.039587757651526966	0.5144952397290175	1.035350791788132E-67	positive regulation of ERBB signaling pathway
GO:0050819	16515	49	3	1	1235	1	3	false	0.03967611336031486	0.5144952397290175	5.146276480119047E-89	negative regulation of coagulation
GO:1903035	16515	75	3	1	1851	1	3	false	0.04051863857374417	0.5144952397290175	9.980111061086354E-136	negative regulation of response to wounding
GO:0019898	16515	273	3	1	10934	2	2	false	0.04931480570826075	0.5144952397290175	0.0	extrinsic component of membrane
GO:0097708	16515	2016	3	2	9006	2	2	false	0.05008987160541843	0.5144952397290175	0.0	intracellular vesicle
GO:0030141	16515	775	3	2	3456	2	2	false	0.05023667390247357	0.5144952397290175	0.0	secretory granule
GO:0051101	16515	106	3	1	2064	1	2	false	0.05135658914732986	0.5144952397290175	7.78922516012419E-181	regulation of DNA binding
GO:1901184	16515	83	3	1	2900	2	2	false	0.05643182548080975	0.5144952397290175	5.390083937251293E-163	regulation of ERBB signaling pathway
GO:0008637	16515	114	3	1	2020	1	2	false	0.05643564356440629	0.5144952397290175	1.0159533885014466E-189	apoptotic mitochondrial changes
GO:0060389	16515	58	3	1	2016	2	2	false	0.05672584583869978	0.5144952397290175	1.1755773737343349E-113	pathway-restricted SMAD protein phosphorylation
GO:0034110	16515	24	3	1	413	1	2	false	0.05811138014527939	0.5144952397290175	2.0220970647055313E-39	regulation of homotypic cell-cell adhesion
GO:0051216	16515	191	3	1	3164	1	3	false	0.06036662452580951	0.5144952397290175	1.836148975643E-312	cartilage development
GO:0048584	16515	2094	3	2	8465	2	3	false	0.06117067721363192	0.5144952397290175	0.0	positive regulation of response to stimulus
GO:0010562	16515	1074	3	2	4324	2	3	false	0.06165000022466374	0.5144952397290175	0.0	positive regulation of phosphorus metabolic process
GO:0098805	16515	1574	3	2	6329	2	1	false	0.06182041049188035	0.5144952397290175	0.0	whole membrane
GO:0023056	16515	1745	3	2	6990	2	3	false	0.06229449875360115	0.5144952397290175	0.0	positive regulation of signaling
GO:0051098	16515	310	3	1	9563	2	2	false	0.0637856552644384	0.5144952397290175	0.0	regulation of binding
GO:0030193	16515	71	3	1	1086	1	5	false	0.06537753222834808	0.5144952397290175	2.521939695600683E-113	regulation of blood coagulation
GO:0005788	16515	279	3	1	4185	1	2	false	0.0666666666665918	0.5144952397290175	0.0	endoplasmic reticulum lumen
GO:0010647	16515	1736	3	2	6661	2	3	false	0.06789464738692969	0.5144952397290175	0.0	positive regulation of cell communication
GO:0001539	16515	99	3	1	1451	1	1	false	0.0682288077187791	0.5144952397290175	2.824134867514538E-156	cilium or flagellum-dependent cell motility
GO:0051247	16515	1579	3	2	5964	2	4	false	0.0700626701680412	0.5144952397290175	0.0	positive regulation of protein metabolic process
GO:0032270	16515	1481	3	2	5504	2	4	false	0.07236671118111168	0.5144952397290175	0.0	positive regulation of cellular protein metabolic process
GO:0031325	16515	2641	3	2	9799	2	4	false	0.07261948008587364	0.5144952397290175	0.0	positive regulation of cellular metabolic process
GO:0031982	16515	2029	3	2	7507	2	1	false	0.07302558113344068	0.5144952397290175	0.0	vesicle
GO:0009893	16515	2828	3	2	10458	2	3	false	0.0731054017478471	0.5144952397290175	0.0	positive regulation of metabolic process
GO:0060393	16515	55	3	1	1444	2	3	false	0.07475193070769827	0.5144952397290175	6.023349100358366E-101	regulation of pathway-restricted SMAD protein phosphorylation
GO:1901317	16515	14	3	1	182	1	3	false	0.07692307692307668	0.5144952397290175	3.327616991711333E-21	regulation of flagellated sperm motility
GO:2001242	16515	154	3	1	1957	1	3	false	0.07869187531932224	0.5144952397290175	1.8643601384771587E-233	regulation of intrinsic apoptotic signaling pathway
GO:0051174	16515	1639	3	2	5798	2	2	false	0.07987508615453053	0.5144952397290175	0.0	regulation of phosphorus metabolic process
GO:0031401	16515	1143	3	2	3972	2	3	false	0.08275670818859392	0.5144952397290175	0.0	positive regulation of protein modification process
GO:1903034	16515	142	3	1	1658	1	2	false	0.08564535585039845	0.5144952397290175	8.909184640990416E-210	regulation of response to wounding
GO:0010862	16515	44	3	1	1002	2	4	false	0.08593801408173717	0.5144952397290175	6.346113376471034E-78	positive regulation of pathway-restricted SMAD protein phosphorylation
GO:0051173	16515	2492	3	2	8444	2	3	false	0.08707164543541193	0.5144952397290175	0.0	positive regulation of nitrogen compound metabolic process
GO:0043154	16515	80	3	1	888	1	4	false	0.09009009009005604	0.5144952397290175	3.7623171475447155E-116	negative regulation of cysteine-type endopeptidase activity involved in apoptotic process
GO:0061045	16515	66	3	1	723	1	4	false	0.09128630705392589	0.5144952397290175	2.3013751358828673E-95	negative regulation of wound healing
GO:0071772	16515	148	3	1	1598	1	2	false	0.09261576971212929	0.5144952397290175	2.138030795342677E-213	response to BMP
GO:0032102	16515	305	3	1	3240	1	3	false	0.09413580246904411	0.5144952397290175	0.0	negative regulation of response to external stimulus
GO:0030509	16515	136	3	1	1424	1	3	false	0.09550561797752735	0.5144952397290175	3.793407240085289E-194	BMP signaling pathway
GO:0001836	16515	57	3	1	584	1	2	false	0.09760273972601968	0.5144952397290175	1.4103475631336625E-80	release of cytochrome c from mitochondria
GO:0090199	16515	47	3	1	473	1	3	false	0.09936575052853445	0.5144952397290175	5.259694502148769E-66	regulation of release of cytochrome c from mitochondria
GO:0098589	16515	324	3	1	6329	2	2	false	0.0997728034958362	0.5144952397290175	0.0	membrane region
GO:0009967	16515	1541	3	2	4877	2	5	false	0.09979456904000678	0.5144952397290175	0.0	positive regulation of signal transduction
GO:0012505	16515	3456	3	2	10934	2	3	false	0.09988571158252003	0.5144952397290175	0.0	endomembrane system
GO:0050817	16515	313	3	1	6028	2	1	false	0.10116073554888332	0.5144952397290175	0.0	coagulation
GO:0034109	16515	76	3	1	745	1	1	false	0.10201342281875786	0.5144952397290175	5.153425135496928E-106	homotypic cell-cell adhesion
GO:0097193	16515	268	3	1	2604	1	2	false	0.10291858678945728	0.5144952397290175	0.0	intrinsic apoptotic signaling pathway
GO:0007005	16515	503	3	1	4814	1	1	false	0.10448691317015418	0.5144952397290175	0.0	mitochondrion organization
GO:0051346	16515	376	3	1	3584	1	3	false	0.10491071428589749	0.5144952397290175	0.0	negative regulation of hydrolase activity
GO:0009566	16515	133	3	1	1253	1	2	false	0.10614525139661805	0.5144952397290175	1.9984185752954108E-183	fertilization
GO:0010604	16515	2560	3	2	7739	2	3	false	0.1093948001333253	0.5144952397290175	0.0	positive regulation of macromolecule metabolic process
GO:0090200	16515	27	3	1	246	1	4	false	0.10975609756097945	0.5144952397290175	1.3333103385619161E-36	positive regulation of release of cytochrome c from mitochondria
GO:0071773	16515	148	3	1	1348	1	3	false	0.10979228486653823	0.5144952397290175	7.1362287997864515E-202	cellular response to BMP stimulus
GO:0031410	16515	2016	3	2	6076	2	2	false	0.11005291005271695	0.5144952397290175	0.0	cytoplasmic vesicle
GO:0002080	16515	20	3	1	344	2	2	false	0.11305851244150265	0.5144952397290175	7.934016427446543E-33	acrosomal membrane
GO:0043086	16515	749	3	1	6503	1	3	false	0.11517761033374983	0.5144952397290175	0.0	negative regulation of catalytic activity
GO:0006793	16515	3009	3	2	8863	2	1	false	0.11523582746234717	0.5144952397290175	0.0	phosphorus metabolic process
GO:0010638	16515	583	3	1	5042	1	3	false	0.11562871876205244	0.5144952397290175	0.0	positive regulation of organelle organization
GO:0031090	16515	3159	3	2	9284	2	2	false	0.11575460287305342	0.5144952397290175	0.0	organelle membrane
GO:0001501	16515	479	3	1	4127	1	1	false	0.11606493821164121	0.5144952397290175	0.0	skeletal system development
GO:0097153	16515	206	3	1	1765	1	2	false	0.1167138810197686	0.5144952397290175	2.130987757670256E-275	cysteine-type endopeptidase activity involved in apoptotic process
GO:2001234	16515	216	3	1	1845	1	4	false	0.11707317073178627	0.5144952397290175	1.728233197303691E-288	negative regulation of apoptotic signaling pathway
GO:0001503	16515	364	3	1	6028	2	1	false	0.11713282266978693	0.5144952397290175	0.0	ossification
GO:0090100	16515	102	3	1	1686	2	3	false	0.11737013844151566	0.5144952397290175	1.5767026692580048E-166	positive regulation of transmembrane receptor protein serine/threonine kinase signaling pathway
GO:0010822	16515	113	3	1	957	1	3	false	0.11807732497385952	0.5144952397290175	3.1393111470966166E-150	positive regulation of mitochondrion organization
GO:2001243	16515	93	3	1	786	1	4	false	0.11832061068703502	0.5144952397290175	1.78363792351462E-123	negative regulation of intrinsic apoptotic signaling pathway
GO:0010821	16515	180	3	1	1486	1	2	false	0.12113055181694149	0.5168275465727915	1.777386942689652E-237	regulation of mitochondrion organization
GO:0030659	16515	712	3	2	2028	2	2	false	0.12314815085113841	0.5168275465727915	0.0	cytoplasmic vesicle membrane
GO:0005783	16515	543	3	1	8452	2	3	false	0.12436997265318579	0.5168275465727915	0.0	endoplasmic reticulum
GO:0031253	16515	301	3	1	2390	1	2	false	0.12594142259424315	0.5168275465727915	0.0	cell projection membrane
GO:0050878	16515	455	3	1	3583	1	1	false	0.12698855707515305	0.5168275465727915	0.0	regulation of body fluid levels
GO:0045785	16515	378	3	1	5701	2	3	false	0.12822293411127034	0.5168275465727915	0.0	positive regulation of cell adhesion
GO:0045937	16515	1074	3	2	2991	2	3	false	0.12885948816317871	0.5168275465727915	0.0	positive regulation of phosphate metabolic process
GO:0009986	16515	740	3	1	10934	2	1	false	0.13078295153654818	0.5168275465727915	0.0	cell surface
GO:0007167	16515	947	3	2	2604	2	1	false	0.13216789324326833	0.5168275465727915	0.0	enzyme linked receptor protein signaling pathway
GO:0031226	16515	388	3	1	5669	2	2	false	0.13221169796048154	0.5168275465727915	0.0	intrinsic component of plasma membrane
GO:0061448	16515	243	3	1	1798	1	1	false	0.13515016685218617	0.5205751817848602	1.957689122807934E-308	connective tissue development
GO:0060089	16515	856	3	1	11969	2	1	false	0.13792688822260424	0.5205751817848602	0.0	molecular transducer activity
GO:0090092	16515	210	3	1	2933	2	2	false	0.1380943388236633	0.5205751817848602	0.0	regulation of transmembrane receptor protein serine/threonine kinase signaling pathway
GO:0051246	16515	2575	3	2	6895	2	4	false	0.13943770507670464	0.5205751817848602	0.0	regulation of protein metabolic process
GO:0032268	16515	2427	3	2	6488	2	3	false	0.1398961728827531	0.5205751817848602	0.0	regulation of cellular protein metabolic process
GO:0045861	16515	306	3	1	2162	1	3	false	0.14153561517120433	0.5216598387738675	0.0	negative regulation of proteolysis
GO:0030195	16515	48	3	1	328	1	5	false	0.1463414634146308	0.5342843994477559	8.004477107870123E-59	negative regulation of blood coagulation
GO:0031399	16515	1687	3	2	4320	2	2	false	0.1524423734911934	0.5499943715876843	0.0	regulation of protein modification process
GO:0048018	16515	384	3	1	4802	2	3	false	0.15355401541046193	0.5499943715876843	0.0	receptor ligand activity
GO:0043281	16515	202	3	1	1304	1	3	false	0.15490797546009713	0.5499943715876843	2.2830555385091596E-243	regulation of cysteine-type endopeptidase activity involved in apoptotic process
GO:2001235	16515	168	3	1	2052	2	4	false	0.1570764225697216	0.5526234139498387	1.0229395041130796E-251	positive regulation of apoptotic signaling pathway
GO:0065009	16515	3314	3	2	13061	3	2	false	0.16044841450059025	0.5594012289344903	0.0	regulation of molecular function
GO:0044092	16515	1033	3	1	11969	2	2	false	0.16517039562560076	0.5707227063134598	0.0	negative regulation of molecular function
GO:0010466	16515	216	3	1	1296	1	4	false	0.16666666666666674	0.5707964601769914	8.520861559114194E-253	negative regulation of peptidase activity
GO:0009611	16515	602	3	1	3575	1	1	false	0.168391608391323	0.571645196907386	0.0	response to wounding
GO:0046658	16515	45	3	1	473	2	2	false	0.1814060988282351	0.6039585333158792	4.4460718243964E-64	anchored component of plasma membrane
GO:0051704	16515	905	3	1	13878	3	1	false	0.18316553312947192	0.6039585333158792	0.0	multi-organism process
GO:0140029	16515	848	3	1	12841	3	2	false	0.18533363143137765	0.6039585333158792	0.0	exocytic process
GO:1902532	16515	532	3	1	2835	1	3	false	0.1876543209874952	0.6039585333158792	0.0	negative regulation of intracellular signal transduction
GO:0060548	16515	893	3	1	4730	1	3	false	0.1887949260039828	0.6039585333158792	0.0	negative regulation of cell death
GO:0048284	16515	909	3	1	4814	1	1	false	0.18882426256798787	0.6039585333158792	0.0	organelle fusion
GO:0005773	16515	3678	3	2	8452	2	2	false	0.1893379910104127	0.6039585333158792	0.0	vacuole
GO:0030155	16515	631	3	1	9139	3	2	false	0.19318152114920054	0.6039585333158792	0.0	regulation of cell adhesion
GO:0038127	16515	129	3	1	663	1	1	false	0.19457013574663345	0.6039585333158792	3.2909928694115585E-141	ERBB signaling pathway
GO:0052547	16515	399	3	1	2049	1	3	false	0.19472913616408566	0.6039585333158792	0.0	regulation of peptidase activity
GO:0007017	16515	896	3	1	12841	3	1	false	0.19507704564466383	0.6039585333158792	0.0	microtubule-based process
GO:0042327	16515	1021	3	2	2255	2	3	false	0.20489221428463605	0.6163545789780392	0.0	positive regulation of phosphorylation
GO:2000117	16515	87	3	1	423	1	3	false	0.20567375886523917	0.6163545789780392	9.236000318295579E-93	negative regulation of cysteine-type endopeptidase activity
GO:0019904	16515	644	3	1	5904	2	1	false	0.20627550549578264	0.6163545789780392	0.0	protein domain specific binding
GO:0006468	16515	1849	3	2	4070	2	2	false	0.20632733987316032	0.6163545789780392	0.0	protein phosphorylation
GO:0099503	16515	920	3	2	2016	2	1	false	0.20813147426039694	0.6163545789780392	0.0	secretory vesicle
GO:0008233	16515	1074	3	1	5075	1	3	false	0.21162561576334948	0.6163545789780392	0.0	peptidase activity
GO:2001233	16515	382	3	1	3402	2	3	false	0.211994743047536	0.6163545789780392	0.0	regulation of apoptotic signaling pathway
GO:0097190	16515	569	3	1	5063	2	2	false	0.21215747562447748	0.6163545789780392	0.0	apoptotic signaling pathway
GO:0001934	16515	951	3	2	2058	2	4	false	0.21341476378050972	0.6163545789780392	0.0	positive regulation of protein phosphorylation
GO:0001669	16515	90	3	1	775	2	1	false	0.21890472618153542	0.6207234025184448	2.9570710619275328E-120	acrosomal vesicle
GO:0070848	16515	649	3	1	2958	1	1	false	0.21940500338104577	0.6207234025184448	0.0	response to growth factor
GO:0033043	16515	1180	3	1	5370	1	2	false	0.21973929236441067	0.6207234025184448	0.0	regulation of organelle organization
GO:0003341	16515	123	3	1	540	1	1	false	0.22777777777778568	0.6375967927949286	3.5535380468074474E-125	cilium movement
GO:0007018	16515	540	3	1	2358	1	2	false	0.2290076335878426	0.6375967927949286	0.0	microtubule-based movement
GO:0061041	16515	122	3	1	524	1	2	false	0.23282442748095974	0.6435932388223673	7.766281795039059E-123	regulation of wound healing
GO:0010942	16515	661	3	1	5164	2	3	false	0.2396403204410919	0.657736198657465	0.0	positive regulation of cell death
GO:0051241	16515	1010	3	1	7773	2	3	false	0.2430048548816202	0.6582734051706621	0.0	negative regulation of multicellular organismal process
GO:0098772	16515	1567	3	1	11969	2	2	false	0.2447121502164178	0.6582734051706621	0.0	molecular function regulator
GO:0000003	16515	1253	3	1	13878	3	1	false	0.2471573889782242	0.6582734051706621	0.0	reproduction
GO:0022414	16515	1253	3	1	13878	3	2	false	0.2471573889782242	0.6582734051706621	0.0	reproductive process
GO:0022610	16515	1260	3	1	13878	3	1	false	0.24840904693537902	0.6582734051706621	0.0	biological adhesion
GO:0051130	16515	1112	3	1	8217	2	3	false	0.25235864232381633	0.6582734051706621	0.0	positive regulation of cellular component organization
GO:0071363	16515	620	3	1	2444	1	2	false	0.25368248772489893	0.6582734051706621	0.0	cellular response to growth factor stimulus
GO:0050794	16515	8239	3	3	12995	3	2	false	0.2548219130141133	0.6582734051706621	0.0	regulation of cellular process
GO:0051171	16515	4412	3	2	8635	2	2	false	0.26103465930102876	0.6582734051706621	0.0	regulation of nitrogen compound metabolic process
GO:0030545	16515	411	3	1	1567	1	1	false	0.2622846202935484	0.6582734051706621	0.0	receptor regulator activity
GO:0071944	16515	5612	3	2	10934	2	1	false	0.26341440040921293	0.6582734051706621	0.0	cell periphery
GO:0080090	16515	4581	3	2	8908	2	2	false	0.26443206049511014	0.6582734051706621	0.0	regulation of primary metabolic process
GO:0050789	16515	8917	3	3	13878	3	2	false	0.26523046784051957	0.6582734051706621	0.0	regulation of biological process
GO:0001775	16515	1263	3	1	12841	3	1	false	0.26701847533669537	0.6582734051706621	0.0	cell activation
GO:0040012	16515	891	3	1	9059	3	2	false	0.2670223766680236	0.6582734051706621	0.0	regulation of locomotion
GO:0006935	16515	556	3	1	3829	2	2	false	0.26936242223283285	0.6582734051706621	0.0	chemotaxis
GO:0043412	16515	3949	3	2	7606	2	1	false	0.2695310097224153	0.6582734051706621	0.0	macromolecule modification
GO:0005737	16515	6076	3	2	11683	2	2	false	0.27045341452748134	0.6582734051706621	0.0	cytoplasm
GO:0042221	16515	3829	3	2	7281	2	1	false	0.2765253082305677	0.6621762050522577	0.0	response to chemical
GO:0051270	16515	896	3	1	8723	3	3	false	0.27761073709795475	0.6621762050522577	0.0	regulation of cellular component movement
GO:0045742	16515	31	3	1	111	1	3	false	0.27927927927927243	0.6621762050522577	3.3381732111537858E-28	positive regulation of epidermal growth factor receptor signaling pathway
GO:0022409	16515	241	3	1	852	1	3	false	0.2828638497650997	0.6621762050522577	1.3207425402735992E-219	positive regulation of cell-cell adhesion
GO:0042175	16515	976	3	1	6329	2	2	false	0.28466119975481663	0.6621762050522577	0.0	nuclear outer membrane-endoplasmic reticulum membrane network
GO:0140352	16515	1405	3	1	13247	3	2	false	0.285650260667462	0.6621762050522577	0.0	export from cell
GO:0051336	16515	1199	3	1	4153	1	2	false	0.28870695882452857	0.6621762050522577	0.0	regulation of hydrolase activity
GO:0009966	16515	2880	3	2	5336	2	4	false	0.2912620540726277	0.6621762050522577	0.0	regulation of signal transduction
GO:0044093	16515	1894	3	1	11969	2	2	false	0.2914548105110375	0.6621762050522577	0.0	positive regulation of molecular function
GO:0048522	16515	4621	3	2	12886	3	3	false	0.29354775688742146	0.6621762050522577	0.0	positive regulation of cellular process
GO:0007165	16515	4610	3	2	12851	3	5	false	0.2937143213818386	0.6621762050522577	0.0	signal transduction
GO:0061024	16515	1951	3	1	6509	1	1	false	0.2997388231671678	0.6621762050522577	0.0	membrane organization
GO:0019220	16515	1639	3	2	2991	2	2	false	0.3001962408958125	0.6621762050522577	0.0	regulation of phosphate metabolic process
GO:0051248	16515	992	3	1	6003	2	4	false	0.30321660229407227	0.6621762050522577	0.0	negative regulation of protein metabolic process
GO:0016050	16515	1460	3	1	4814	1	1	false	0.3032820938934419	0.6621762050522577	0.0	vesicle organization
GO:0030054	16515	1821	3	1	10934	2	1	false	0.30536499724871	0.6621762050522577	0.0	cell junction
GO:0023052	16515	5095	3	2	13878	3	1	false	0.3053701129467339	0.6621762050522577	0.0	signaling
GO:0023051	16515	3308	3	2	9004	3	2	false	0.3057316257346554	0.6621762050522577	0.0	regulation of signaling
GO:0010951	16515	211	3	1	679	1	3	false	0.31075110456557814	0.6621762050522577	5.491554832426463E-182	negative regulation of endopeptidase activity
GO:0002263	16515	642	3	1	2060	1	3	false	0.311650485436776	0.6621762050522577	0.0	cell activation involved in immune response
GO:0042330	16515	556	3	1	3248	2	2	false	0.31310485920280084	0.6621762050522577	0.0	taxis
GO:0032269	16515	939	3	1	5476	2	4	false	0.31357315108346673	0.6621762050522577	0.0	negative regulation of cellular protein metabolic process
GO:0048585	16515	1457	3	1	8481	2	3	false	0.31409454651859986	0.6621762050522577	0.0	negative regulation of response to stimulus
GO:0046903	16515	1477	3	1	4702	1	1	false	0.3141216503625501	0.6621762050522577	0.0	secretion
GO:0042995	16515	1906	3	1	10934	2	1	false	0.3182634551571402	0.6621762050522577	0.0	cell projection
GO:0004197	16515	301	3	1	945	1	2	false	0.31851851851855817	0.6621762050522577	5.535961486480572E-256	cysteine-type endopeptidase activity
GO:0007166	16515	2604	3	2	4610	2	1	false	0.3190123633433966	0.6621762050522577	0.0	cell surface receptor signaling pathway
GO:0048583	16515	3777	3	2	9953	3	2	false	0.3227090591555676	0.6621762050522577	0.0	regulation of response to stimulus
GO:0048518	16515	5275	3	2	13878	3	2	false	0.32358231885316724	0.6621762050522577	0.0	positive regulation of biological process
GO:0023057	16515	1267	3	1	7020	2	3	false	0.32841514018124085	0.6621762050522577	0.0	negative regulation of signaling
GO:0065007	16515	9584	3	3	13878	3	1	false	0.32931968937529044	0.6621762050522577	0.0	biological regulation
GO:0043068	16515	611	3	1	1849	1	3	false	0.3304488912922564	0.6621762050522577	0.0	positive regulation of programmed cell death
GO:0006887	16515	848	3	1	2563	1	3	false	0.3308622707766385	0.6621762050522577	0.0	exocytosis
GO:0032101	16515	863	3	1	4678	2	2	false	0.33496018968928787	0.6621762050522577	0.0	regulation of response to external stimulus
GO:0016020	16515	6329	3	2	10934	2	1	false	0.3350295766107691	0.6621762050522577	0.0	membrane
GO:0060255	16515	4602	3	2	7947	2	2	false	0.3353104387060816	0.6621762050522577	0.0	regulation of macromolecule metabolic process
GO:0001932	16515	1331	3	2	2298	2	3	false	0.3353657265897739	0.6621762050522577	0.0	regulation of protein phosphorylation
GO:0010646	16515	3269	3	2	8383	3	2	false	0.3375802581993394	0.663165278797687	0.0	regulation of cell communication
GO:0010648	16515	1264	3	1	6700	2	3	false	0.34174492517151556	0.6679559901079621	0.0	negative regulation of cell communication
GO:0019538	16515	5250	3	2	8935	2	3	false	0.34521954132159616	0.6688645161290768	0.0	protein metabolic process
GO:0042581	16515	148	3	1	775	2	1	false	0.3456664166041741	0.6688645161290768	2.0659595098779544E-163	specific granule
GO:0007154	16515	5113	3	2	12841	3	1	false	0.34936650683767567	0.6726608862994055	0.0	cell communication
GO:0030162	16515	660	3	1	3385	2	2	false	0.35198571084346053	0.6743488618634615	0.0	regulation of proteolysis
GO:0098588	16515	1881	3	2	3159	2	1	false	0.3544744140042696	0.675771419801243	0.0	bounding membrane of organelle
GO:0043065	16515	606	3	1	1697	1	3	false	0.3571007660579898	0.6774411591394218	0.0	positive regulation of apoptotic process
GO:0005102	16515	1183	3	1	5904	2	1	false	0.360623209823149	0.6807862546417496	0.0	signaling receptor binding
GO:0009719	16515	1513	3	1	7281	2	1	false	0.3724435569900354	0.6985615670962545	0.0	response to endogenous stimulus
GO:0009888	16515	1798	3	1	4812	1	1	false	0.3736492103072989	0.6985615670962545	0.0	tissue development
GO:0008083	16515	145	3	1	384	1	1	false	0.37760416666671753	0.7011260017204847	6.751224359864787E-110	growth factor activity
GO:0022407	16515	368	3	1	969	1	2	false	0.3797729618161456	0.7011260017204847	1.4663086252680296E-278	regulation of cell-cell adhesion
GO:0043299	16515	502	3	1	1308	1	2	false	0.38379204892976326	0.7011260017204847	0.0	leukocyte degranulation
GO:0031323	16515	4758	3	2	11275	3	3	false	0.383932486952778	0.7011260017204847	0.0	regulation of cellular metabolic process
GO:0008219	16515	1921	3	1	12841	3	1	false	0.3850305726343325	0.7011260017204847	0.0	cell death
GO:0051179	16515	5875	3	2	13878	3	1	false	0.38589105521049927	0.7011260017204847	0.0	localization
GO:0042325	16515	1477	3	2	2359	2	2	false	0.3919179106172628	0.7049043687020393	0.0	regulation of phosphorylation
GO:0031324	16515	2129	3	1	9593	2	4	false	0.3946292155779225	0.7049043687020393	0.0	negative regulation of cellular metabolic process
GO:0006955	16515	1668	3	1	7504	2	2	false	0.3951768972576331	0.7049043687020393	0.0	immune response
GO:0019222	16515	5105	3	2	11880	3	2	false	0.3952564548019187	0.7049043687020393	0.0	regulation of metabolic process
GO:0032501	16515	6028	3	2	13878	3	1	false	0.40209355318075224	0.7138082801878491	0.0	multicellular organismal process
GO:0005515	16515	5904	3	2	9221	2	1	false	0.40993045912445397	0.7194519941385812	0.0	protein binding
GO:0006906	16515	890	3	1	2170	1	3	false	0.4101382488476744	0.7194519941385812	0.0	vesicle fusion
GO:0006928	16515	2076	3	1	12841	3	1	false	0.41084984678198044	0.7194519941385812	0.0	movement of cell or subcellular component
GO:0051172	16515	1965	3	1	8407	2	3	false	0.4128574069046822	0.7197108850095135	0.0	negative regulation of nitrogen compound metabolic process
GO:0009968	16515	1148	3	1	4789	2	5	false	0.42200632785437214	0.7215919596731445	0.0	negative regulation of signal transduction
GO:0080134	16515	1277	3	1	5300	2	2	false	0.4238675862633964	0.7215919596731445	0.0	regulation of response to stress
GO:0070161	16515	776	3	1	1821	1	1	false	0.42613948379970557	0.7215919596731445	0.0	anchoring junction
GO:0009892	16515	2467	3	1	10162	2	3	false	0.42661653576613967	0.7215919596731445	0.0	negative regulation of metabolic process
GO:0010941	16515	1424	3	1	8412	3	2	false	0.4267694496588052	0.7215919596731445	0.0	regulation of cell death
GO:0035579	16515	82	3	1	338	2	2	false	0.4268958614997867	0.7215919596731445	9.214175197168938E-81	specific granule membrane
GO:0002252	16515	1079	3	1	2527	1	1	false	0.42698852394095627	0.7215919596731445	0.0	immune effector process
GO:0043069	16515	808	3	1	1883	1	3	false	0.42910249601722683	0.7220115911246381	0.0	negative regulation of programmed cell death
GO:0051674	16515	1451	3	1	5875	2	1	false	0.4329906185947071	0.7224762818241365	0.0	localization of cell
GO:0045321	16515	1132	3	1	2605	1	2	false	0.43454894433802654	0.7224762818241365	0.0	leukocyte activation
GO:0051716	16515	5952	3	2	13037	3	2	false	0.4349792601163406	0.7224762818241365	0.0	cellular response to stimulus
GO:0044267	16515	4687	3	2	7022	2	2	false	0.4454894664174202	0.7367710406134257	0.0	cellular protein metabolic process
GO:0016192	16515	2128	3	1	4702	1	1	false	0.45257337303454787	0.7426087839568412	0.0	vesicle-mediated transport
GO:0002376	16515	2527	3	1	13878	3	1	false	0.45285703621140705	0.7426087839568412	0.0	immune system process
GO:0043066	16515	795	3	1	1702	1	3	false	0.46709753231478407	0.7627288818811031	0.0	negative regulation of apoptotic process
GO:1901564	16515	6170	3	2	9003	2	2	false	0.4696492958551283	0.7636734348568683	0.0	organonitrogen compound metabolic process
GO:0005125	16515	183	3	1	384	1	1	false	0.4765625000000696	0.7711956521739255	9.501633491618328E-115	cytokine activity
GO:0009988	16515	55	3	1	115	1	1	false	0.4782608695652251	0.7711956521739255	3.611734178599632E-34	cell-cell recognition
GO:0140096	16515	3053	3	1	6357	1	1	false	0.4802579833254222	0.771202653721736	0.0	catalytic activity, acting on a protein
GO:0036211	16515	3764	3	2	5415	2	2	false	0.483133465065599	0.7726142602495323	0.0	protein modification process
GO:0006351	16515	2161	3	1	4421	1	3	false	0.4888034381364633	0.7784647348099231	0.0	transcription, DNA-templated
GO:0061025	16515	959	3	1	1951	1	1	false	0.49154279856490213	0.7796191108385948	0.0	membrane fusion
GO:2000116	16515	224	3	1	448	1	2	false	0.5000000000000275	0.7871204018553498	3.651768513319454E-134	regulation of cysteine-type endopeptidase activity
GO:0010605	16515	2252	3	1	7683	2	3	false	0.5003401004041759	0.7871204018553498	0.0	negative regulation of macromolecule metabolic process
GO:0032774	16515	2371	3	1	4657	1	3	false	0.5091260468124964	0.793435416150633	0.0	RNA biosynthetic process
GO:0005789	16515	960	3	1	3161	2	2	false	0.5152351242787352	0.793435416150633	0.0	endoplasmic reticulum membrane
GO:0044260	16515	6589	3	2	9167	2	2	false	0.516613812783276	0.793435416150633	0.0	cellular macromolecule metabolic process
GO:0035556	16515	2462	3	1	11378	3	2	false	0.5188496941832824	0.793435416150633	0.0	intracellular signal transduction
GO:0042730	16515	25	3	1	48	1	1	false	0.5208333333333299	0.793435416150633	3.230214179333149E-14	fibrinolysis
GO:0030055	16515	406	3	1	776	1	1	false	0.5231958762888748	0.793435416150633	2.0238350356373618E-232	cell-substrate junction
GO:0050790	16515	2225	3	1	7147	2	2	false	0.5257490817661421	0.793435416150633	0.0	regulation of catalytic activity
GO:0006508	16515	1639	3	1	5250	2	1	false	0.526958967242649	0.793435416150633	0.0	proteolysis
GO:0051128	16515	2242	3	1	10141	3	2	false	0.52746114952122	0.793435416150633	0.0	regulation of cellular component organization
GO:0016787	16515	3358	3	1	6357	1	1	false	0.5282365895857171	0.793435416150633	0.0	hydrolase activity
GO:0052548	16515	372	3	1	700	1	2	false	0.5314285714285412	0.793435416150633	2.511143867980143E-209	regulation of endopeptidase activity
GO:0002274	16515	604	3	1	1132	1	1	false	0.5335689045936902	0.793435416150633	0.0	myeloid leukocyte activation
GO:0018130	16515	3081	3	1	5741	1	2	false	0.5366660860487552	0.793435416150633	0.0	heterocycle biosynthetic process
GO:2000145	16515	829	3	1	1544	1	3	false	0.5369170984451738	0.793435416150633	0.0	regulation of cell motility
GO:0050896	16515	7281	3	2	13878	3	1	false	0.5369377066449057	0.793435416150633	0.0	response to stimulus
GO:0019438	16515	3096	3	1	5759	1	2	false	0.5375933321753205	0.793435416150633	0.0	aromatic compound biosynthetic process
GO:0007178	16515	304	3	1	947	2	1	false	0.5392080476682596	0.793435416150633	2.6692498831821777E-257	transmembrane receptor protein serine/threonine kinase signaling pathway
GO:0032879	16515	2429	3	1	10462	3	2	false	0.5473615005749972	0.7962465277141507	0.0	regulation of localization
GO:0019953	16515	687	3	1	1253	1	2	false	0.5482841181164466	0.7962465277141507	0.0	sexual reproduction
GO:1901362	16515	3230	3	1	5889	1	2	false	0.5484802173548106	0.7962465277141507	0.0	organic cyclic compound biosynthetic process
GO:0016310	16515	2217	3	2	2991	2	1	false	0.5493483795857319	0.7962465277141507	0.0	phosphorylation
GO:0009605	16515	2447	3	1	7281	2	1	false	0.5592411605685275	0.8075609296269408	0.0	response to external stimulus
GO:0002366	16515	641	3	1	1133	1	2	false	0.5657546337157006	0.8139295288028853	0.0	leukocyte activation involved in immune response
GO:1901363	16515	3236	3	1	9221	2	1	false	0.5787433240352801	0.8295320977839015	0.0	heterocyclic compound binding
GO:0006355	16515	1873	3	1	3216	1	4	false	0.5824004975125974	0.8316936993999083	0.0	regulation of transcription, DNA-templated
GO:0097159	16515	3307	3	1	9221	2	1	false	0.5886795937170134	0.8353929735608188	0.0	organic cyclic compound binding
GO:0031974	16515	3948	3	1	10934	2	1	false	0.5917966410028784	0.8353929735608188	0.0	membrane-enclosed lumen
GO:0005488	16515	9221	3	2	11969	2	1	false	0.5935119881858022	0.8353929735608188	0.0	binding
GO:0098609	16515	745	3	1	1255	1	1	false	0.5936254980083338	0.8353929735608188	0.0	cell-cell adhesion
GO:0008234	16515	622	3	1	1042	1	1	false	0.5969289827253581	0.8369982475170782	3.040490279962583E-304	cysteine-type peptidase activity
GO:0007596	16515	310	3	1	513	1	3	false	0.604288499025293	0.8442586610930989	7.893999225305661E-149	blood coagulation
GO:0034654	16515	3033	3	1	4963	1	5	false	0.6111223050563478	0.8498585706688224	0.0	nucleobase-containing compound biosynthetic process
GO:0098590	16515	2390	3	1	6329	2	2	false	0.6126887369938022	0.8498585706688224	0.0	plasma membrane region
GO:0051239	16515	2782	3	1	10089	3	2	false	0.6201398118023336	0.8571218113125111	0.0	regulation of multicellular organismal process
GO:0006357	16515	1292	3	1	2065	1	2	false	0.6256658595646695	0.8616821624609504	0.0	regulation of transcription by RNA polymerase II
GO:2000112	16515	2359	3	1	3737	1	3	false	0.6312550173929603	0.8662967791882115	0.0	regulation of cellular macromolecule biosynthetic process
GO:0044271	16515	3707	3	1	5830	1	2	false	0.6358490566033003	0.869517967863877	0.0	cellular nitrogen compound biosynthetic process
GO:0002443	16515	689	3	1	1079	1	1	false	0.6385542168672046	0.8701425419986204	1.0361788699599989E-305	leukocyte mediated immunity
GO:0044703	16515	843	3	1	1312	1	2	false	0.6425304878047864	0.8722103700334954	0.0	multi-organism reproductive process
GO:0006464	16515	3764	3	2	4687	2	2	false	0.644891414680917	0.8722103700334954	0.0	cellular protein modification process
GO:0004175	16515	674	3	1	1042	1	1	false	0.646833013435693	0.8722103700334954	5.225545316484879E-293	endopeptidase activity
GO:0048513	16515	3125	3	1	4812	1	2	false	0.6494181213633105	0.8726556005819484	0.0	animal organ development
GO:0043227	16515	7507	3	2	9283	2	1	false	0.6539507789273495	0.87570571434216	0.0	membrane-bounded organelle
GO:0019219	16515	2640	3	1	6350	2	4	false	0.6586878955450326	0.8776630129326504	0.0	regulation of nucleobase-containing compound metabolic process
GO:0043231	16515	7335	3	2	9029	2	2	false	0.6599481570113728	0.8776630129326504	0.0	intracellular membrane-bounded organelle
GO:2001141	16515	2128	3	1	3182	1	4	false	0.6687617850414639	0.884603841648332	0.0	regulation of RNA biosynthetic process
GO:0043233	16515	3948	3	1	9283	2	2	false	0.6697388258474452	0.884603841648332	0.0	organelle lumen
GO:0009889	16515	2875	3	1	6647	2	2	false	0.6780101359163686	0.8880271871732593	0.0	regulation of biosynthetic process
GO:0043067	16515	1303	3	1	1919	1	2	false	0.6789994788957627	0.8880271871732593	0.0	regulation of programmed cell death
GO:0009059	16515	3643	3	1	8388	2	2	false	0.6800251587222857	0.8880271871732593	0.0	macromolecule biosynthetic process
GO:0031326	16515	2783	3	1	6367	2	3	false	0.6831794635377593	0.8880271871732593	0.0	regulation of cellular biosynthetic process
GO:0070013	16515	3948	3	1	9004	2	2	false	0.6847134177537803	0.8880271871732593	0.0	intracellular organelle lumen
GO:0048523	16515	4164	3	1	12864	3	3	false	0.6906991022846116	0.8880271871732593	0.0	negative regulation of cellular process
GO:0007599	16515	315	3	1	455	1	1	false	0.6923076923076352	0.8880271871732593	2.6494842979810975E-121	hemostasis
GO:0034645	16515	3359	3	1	7536	2	3	false	0.6928144244073409	0.8880271871732593	0.0	cellular macromolecule biosynthetic process
GO:0042058	16515	79	3	1	114	1	2	false	0.6929824561403729	0.8880271871732593	3.6343641737645975E-30	regulation of epidermal growth factor receptor signaling pathway
GO:0051252	16515	2375	3	1	5290	2	3	false	0.6964020271057917	0.8894639752143281	0.0	regulation of RNA metabolic process
GO:0006366	16515	1511	3	1	2161	1	1	false	0.6992133271631297	0.8897173600423803	0.0	transcription by RNA polymerase II
GO:0070696	16515	12	3	1	17	1	1	false	0.705882352941178	0.8897173600423803	1.6160310277957323E-4	transmembrane receptor protein serine/threonine kinase binding
GO:0070887	16515	2939	3	1	6418	2	2	false	0.7061996868390105	0.8897173600423803	0.0	cellular response to chemical stimulus
GO:0048519	16515	4686	3	1	13878	3	2	false	0.7094629446470648	0.8897173600423803	0.0	negative regulation of biological process
GO:0002275	16515	511	3	1	720	1	2	false	0.7097222222221098	0.8897173600423803	1.3157014001705533E-187	myeloid cell activation involved in immune response
GO:0043229	16515	9004	3	2	10673	2	2	false	0.711689257491939	0.8897173600423803	0.0	intracellular organelle
GO:0071310	16515	2428	3	1	3396	1	2	false	0.7149587750292418	0.8897173600423803	0.0	cellular response to organic substance
GO:0043170	16515	7606	3	2	8995	2	1	false	0.7149925038066675	0.8897173600423803	0.0	macromolecule metabolic process
GO:0043226	16515	9283	3	2	10934	2	1	false	0.7207945543817764	0.8928180646961589	0.0	organelle
GO:0090304	16515	3833	3	1	8019	2	2	false	0.727536443673468	0.8928180646961589	0.0	nucleic acid metabolic process
GO:0010467	16515	3646	3	1	7606	2	1	false	0.7289651427426351	0.8928180646961589	0.0	gene expression
GO:0010468	16515	2644	3	1	5456	2	2	false	0.7344128580688892	0.8928180646961589	0.0	regulation of gene expression
GO:0010556	16515	2677	3	1	5514	2	3	false	0.7353262881621496	0.8928180646961589	0.0	regulation of macromolecule biosynthetic process
GO:0006996	16515	4814	3	1	6509	1	1	false	0.7395913350707962	0.8928180646961589	0.0	organelle organization
GO:0006950	16515	3575	3	1	7281	2	1	false	0.7409573841884717	0.8928180646961589	0.0	response to stress
GO:0003676	16515	2455	3	1	3307	1	2	false	0.7423646809805463	0.8928180646961589	0.0	nucleic acid binding
GO:0006139	16515	4384	3	1	8848	2	5	false	0.7454870225968521	0.8928180646961589	0.0	nucleobase-containing compound metabolic process
GO:0005886	16515	5537	3	2	6400	2	2	false	0.7484771057987615	0.8928180646961589	0.0	plasma membrane
GO:0002444	16515	519	3	1	689	1	1	false	0.7532656023224126	0.8928180646961589	1.8541720097934E-166	myeloid leukocyte mediated immunity
GO:0065008	16515	3583	3	1	9584	3	1	false	0.7545577749466303	0.8928180646961589	0.0	regulation of biological quality
GO:0008152	16515	9406	3	2	13878	3	1	false	0.7554272586716739	0.8928180646961589	0.0	metabolic process
GO:0009058	16515	4757	3	1	9406	2	1	false	0.7557346352079608	0.8928180646961589	0.0	biosynthetic process
GO:0042981	16515	1289	3	1	1705	1	2	false	0.7560117302046409	0.8928180646961589	0.0	regulation of apoptotic process
GO:0044237	16515	8863	3	2	13059	3	2	false	0.7566404482605247	0.8928180646961589	0.0	cellular metabolic process
GO:0046483	16515	4528	3	1	8863	2	1	false	0.7607976104526049	0.8928180646961589	0.0	heterocycle metabolic process
GO:0032502	16515	5265	3	1	13878	3	1	false	0.7609849240888042	0.8928180646961589	0.0	developmental process
GO:0007339	16515	29	3	1	38	1	1	false	0.7631578947368454	0.8928180646961589	6.134531251878674E-9	binding of sperm to zona pellucida
GO:0006725	16515	4570	3	1	8863	2	1	false	0.7654107500091167	0.8928180646961589	0.0	cellular aromatic compound metabolic process
GO:0044249	16515	4600	3	1	8896	2	2	false	0.7668224610890515	0.8928180646961589	0.0	cellular biosynthetic process
GO:1901576	16515	4681	3	1	9027	2	2	false	0.7682387998548343	0.8928180646961589	0.0	organic substance biosynthetic process
GO:1902531	16515	1775	3	1	3387	2	2	false	0.7735572463474936	0.8932764805382548	0.0	regulation of intracellular signal transduction
GO:0007338	16515	103	3	1	133	1	1	false	0.774436090225608	0.8932764805382548	1.766169887383044E-30	single fertilization
GO:0003677	16515	1911	3	1	2455	1	1	false	0.778411405295452	0.8932764805382548	0.0	DNA binding
GO:1901360	16515	4777	3	1	8995	2	1	false	0.7801349871535947	0.8932764805382548	0.0	organic cyclic compound metabolic process
GO:0003824	16515	6357	3	1	11969	2	1	false	0.7801742904959434	0.8932764805382548	0.0	catalytic activity
GO:0006807	16515	8339	3	2	9406	2	1	false	0.7859810771650153	0.8947782518875771	0.0	nitrogen compound metabolic process
GO:0030317	16515	78	3	1	99	1	2	false	0.7878787878787894	0.8947782518875771	6.19941773123098E-22	flagellated sperm motility
GO:0005622	16515	10525	3	2	11845	2	1	false	0.7895315334192725	0.8947782518875771	0.0	intracellular
GO:0009987	16515	12841	3	3	13878	3	1	false	0.7921516040267216	0.8947782518875771	0.0	cellular process
GO:0036230	16515	479	3	1	604	1	1	false	0.7930463576161212	0.8947782518875771	4.42232868641949E-133	granulocyte activation
GO:0120025	16515	1906	3	1	2390	1	2	false	0.797489539750139	0.8955159354976527	0.0	plasma membrane bounded cell projection
GO:0034641	16515	5039	3	1	9147	2	2	false	0.798328159552171	0.8955159354976527	0.0	cellular nitrogen compound metabolic process
GO:0060285	16515	99	3	1	123	1	2	false	0.8048780487804866	0.9002537713238391	4.767219679527044E-26	cilium-dependent cell motility
GO:0070700	16515	10	3	1	12	1	1	false	0.8333333333333331	0.9293948126801151	0.015151515151515157	BMP receptor binding
GO:0071495	16515	1268	3	1	1513	1	1	false	0.8380700594853455	0.930208759721732	3.6313787365830666E-290	cellular response to endogenous stimulus
GO:0042060	16515	505	3	1	602	1	1	false	0.8388704318937582	0.930208759721732	8.253237307151272E-115	wound healing
GO:0110165	16515	10934	3	2	11845	2	1	false	0.8520889902826382	0.9357513617200491	0.0	cellular anatomical entity
GO:0007173	16515	110	3	1	129	1	1	false	0.8527131782945938	0.9357513617200491	3.883850123182809E-23	epidermal growth factor receptor signaling pathway
GO:0044238	16515	8708	3	2	9406	2	1	false	0.8570836107254336	0.9357513617200491	0.0	primary metabolic process
GO:0048731	16515	4127	3	1	4812	1	2	false	0.8576475477984249	0.9357513617200491	0.0	system development
GO:0016070	16515	3298	3	1	3833	1	1	false	0.8604226454472057	0.9357513617200491	0.0	RNA metabolic process
GO:0071840	16515	6683	3	1	13878	3	1	false	0.8606764507703596	0.9357513617200491	0.0	cellular component organization or biogenesis
GO:0008150	16515	13878	3	3	14589	3	1	false	0.8607945342954457	0.9357513617200491	0.0	biological_process
GO:0045055	16515	744	3	1	848	1	1	false	0.877358490565866	0.9510173864052048	2.0969965795055626E-136	regulated exocytosis
GO:0016043	16515	6509	3	1	12854	3	2	false	0.8797525176564943	0.9510173864052048	0.0	cellular component organization
GO:0002283	16515	465	3	1	521	1	2	false	0.8925143953935475	0.954692052412437	1.0986135721444786E-76	neutrophil activation involved in immune response
GO:0048870	16515	1451	3	1	2148	2	3	false	0.8948096993860648	0.954692052412437	0.0	cell motility
GO:1903506	16515	2128	3	1	2359	1	2	false	0.9020771513364592	0.954692052412437	0.0	regulation of nucleic acid-templated transcription
GO:0032940	16515	1368	3	1	1513	1	2	false	0.9041639127564974	0.954692052412437	8.433213512315943E-207	secretion by cell
GO:0043312	16515	464	3	1	513	1	3	false	0.9044834307991875	0.954692052412437	1.0396254784149285E-69	neutrophil degranulation
GO:0007275	16515	4343	3	1	6284	2	2	false	0.904627310640097	0.954692052412437	0.0	multicellular organism development
GO:0005575	16515	11845	3	2	14589	3	1	false	0.9071973142816022	0.954692052412437	0.0	cellular_component
GO:0007169	16515	663	3	1	947	2	1	false	0.9102852894751317	0.954692052412437	2.243481396692591E-250	transmembrane receptor protein tyrosine kinase signaling pathway
GO:0090174	16515	890	3	1	977	1	2	false	0.9109518935511326	0.954692052412437	8.266259420119767E-127	organelle membrane fusion
GO:0048856	16515	4812	3	1	5265	1	1	false	0.9139601139625344	0.954692052412437	0.0	anatomical structure development
GO:0071704	16515	8995	3	2	9406	2	1	false	0.9145138279251911	0.954692052412437	0.0	organic substance metabolic process
GO:0003674	16515	11969	3	2	14589	3	1	false	0.9148485249957446	0.954692052412437	0.0	molecular_function
GO:0002446	16515	475	3	1	519	1	1	false	0.9152215799612768	0.954692052412437	5.914689965897923E-65	neutrophil mediated immunity
GO:0006915	16515	1695	3	1	1819	1	1	false	0.9318306761956433	0.9694044937841774	6.637702222380925E-196	apoptotic process
GO:0030546	16515	387	3	1	411	1	1	false	0.9416058394160196	0.9769476135495968	2.2796487699229027E-39	signaling receptor activator activity
GO:0012501	16515	1819	3	1	1921	1	1	false	0.9469026548681181	0.9786468814515337	1.7730777300949983E-172	programmed cell death
GO:0010033	16515	2958	3	1	3829	2	1	false	0.9483012417166023	0.9786468814515337	0.0	response to organic substance
GO:0099500	16515	848	3	1	890	1	2	false	0.9528089887645222	0.9806837198188034	5.0133519213091185E-73	vesicle fusion to plasma membrane
GO:0051234	16515	4792	3	1	5875	2	1	false	0.9660442049034544	0.9916687196223789	0.0	establishment of localization
GO:0070011	16515	1042	3	1	1074	1	1	false	0.9702048417134437	0.9927440633243394	4.27162281241786E-62	peptidase activity, acting on L-amino acid peptides
GO:0098857	16515	315	3	1	324	1	1	false	0.9722222222220275	0.9927440633243394	1.0316692117906443E-17	membrane microdomain
GO:0006810	16515	4702	3	1	4792	1	1	false	0.9812186978288634	0.9968253968255789	1.9528703698435357E-193	transport
GO:0005925	16515	399	3	1	406	1	1	false	0.982758620689645	0.9968253968255789	2.9196624968407593E-15	focal adhesion
GO:0006796	16515	2991	3	2	3009	2	1	false	0.9880697004732796	0.9968253968255789	1.6476590431454356E-47	phosphate-containing compound metabolic process
GO:0042119	16515	475	3	1	479	1	1	false	0.9916492693109207	0.9968253968255789	4.616602686116495E-10	neutrophil activation
GO:0038023	16515	850	3	1	856	1	1	false	0.9929906542054951	0.9968253968255789	1.862586969397614E-15	signaling receptor activity
GO:0097659	16515	2359	3	1	2371	1	1	false	0.9949388443690911	0.9968253968255789	1.5605119001577283E-32	nucleic acid-templated transcription
GO:0007155	16515	1255	3	1	1260	1	1	false	0.9960317460319057	0.9968253968255789	3.808723211297523E-14	cell adhesion
GO:0045121	16515	314	3	1	315	1	1	false	0.9968253968255789	0.9968253968255789	0.0031746031746034678	membrane raft
GO:0000000	16515	14589	3	3	0	0	0	true	1.0	1.0	1.0	Gene Ontology
