## Supplementary File S4 for "PIGNON: A protein-protein interaction-guided functional enrichment analysis for quantitative proteomics": table-mcl2_cluster1095-Parent-Child-Union-Benjamini-Hochberg.txt

ID	Pop.total	Pop.term	Study.total	Study.term	Pop.family	Study.family	nparents	is.trivial	p	p.adjusted	p.min	name
GO:0000298	16515	3	3	1	1312	1	1	false	0.002286585365852805	0.18633336063046918	2.6628299192998893E-9	endopolyphosphatase activity
GO:0008486	16515	3	3	1	1312	1	1	false	0.002286585365852805	0.18633336063046918	2.6628299192998893E-9	diphosphoinositol-polyphosphate diphosphatase activity
GO:0052840	16515	3	3	1	1312	1	1	false	0.002286585365852805	0.18633336063046918	2.6628299192998893E-9	inositol diphosphate tetrakisphosphate diphosphatase activity
GO:0052842	16515	3	3	1	1312	1	1	false	0.002286585365852805	0.18633336063046918	2.6628299192998893E-9	inositol diphosphate pentakisphosphate diphosphatase activity
GO:0070728	16515	7	3	1	1907	1	2	false	0.0036706869428434112	0.18633336063046918	5.556017503863342E-20	leucine binding
GO:0038201	16515	14	3	1	10975	3	2	false	0.003822347532875775	0.18633336063046918	2.3897221473708896E-46	TOR complex
GO:0061919	16515	485	3	2	12841	3	1	false	0.004164027017016106	0.18633336063046918	0.0	process utilizing autophagic mechanism
GO:0050072	16515	6	3	1	1312	1	1	false	0.004573170731705614	0.18633336063046918	1.4279128303759866E-16	m7G(5')pppN diphosphatase activity
GO:0061700	16515	11	3	1	4639	2	2	false	0.0047372888295881994	0.18633336063046918	1.8864291832093186E-33	GATOR2 complex
GO:1901910	16515	3	3	1	460	1	1	false	0.006521739130434412	0.22163243958007345	6.204620953501007E-8	adenosine 5'-(hexahydrogen pentaphosphate) metabolic process
GO:0035859	16515	16	3	1	4639	2	1	false	0.006886883715764994	0.22163243958007345	4.6674141812347675E-46	Seh1-associated complex
GO:0004551	16515	12	3	1	1312	1	1	false	0.009146341463411237	0.26981707317063147	1.9366100757576886E-29	nucleotide diphosphatase activity
GO:0015959	16515	6	3	1	578	1	1	false	0.01038062283737194	0.28267234495612825	1.98185557357525E-14	diadenosine polyphosphate metabolic process
GO:0044248	16515	2055	3	3	8923	3	2	false	0.012201537628395492	0.30822288399776715	0.0	cellular catabolic process
GO:0006979	16515	409	3	2	3575	2	1	false	0.013060291694820642	0.30822288399776715	0.0	response to oxidative stress
GO:0009056	16515	2357	3	3	9406	3	1	false	0.0157198857512837	0.3400925182550225	0.0	catabolic process
GO:0034451	16515	92	3	1	10934	2	2	false	0.016758207878822786	0.3400925182550225	4.9410897715415815E-230	centriolar satellite
GO:0016234	16515	75	3	1	11683	3	2	false	0.019137010991343253	0.3400925182550225	2.7002816658861376E-196	inclusion body
GO:0016209	16515	78	3	1	11970	3	2	false	0.019423374905696605	0.3400925182550225	1.1799331428031769E-203	antioxidant activity
GO:0031331	16515	344	3	2	4074	3	4	false	0.02013789129782842	0.3400925182550225	0.0	positive regulation of cellular catabolic process
GO:0043647	16515	63	3	1	3012	1	3	false	0.020916334661360038	0.3400925182550225	2.5878643114176036E-132	inositol phosphate metabolic process
GO:0001650	16515	126	3	1	10934	2	2	false	0.022915621666339855	0.3400925182550225	6.353008162758529E-298	fibrillar center
GO:1990748	16515	101	3	1	12841	3	3	false	0.023412993717694508	0.3400925182550225	1.503434732109384E-255	cellular detoxification
GO:0009896	16515	406	3	2	4401	3	3	false	0.023914389735532577	0.3400925182550225	0.0	positive regulation of catabolic process
GO:0098754	16515	112	3	1	13878	3	2	false	0.02401783321010046	0.3400925182550225	3.5472569958425475E-282	detoxification
GO:0009261	16515	16	3	1	609	1	3	false	0.02627257799671836	0.35771125426301154	7.129409485581889E-32	ribonucleotide catabolic process
GO:0071353	16515	28	3	1	1014	1	2	false	0.027613412228798803	0.3585805777023247	3.009252111133174E-55	cellular response to interleukin-4
GO:0070670	16515	31	3	1	1093	1	1	false	0.02836230558097484	0.3585805777023247	8.022387292257957E-61	response to interleukin-4
GO:0045682	16515	75	3	1	2509	1	2	false	0.029892387405371732	0.3633381739071426	8.264677041530435E-146	regulation of epidermis development
GO:1901565	16515	1167	3	2	6503	2	2	false	0.03218167816256006	0.3633381739071426	0.0	organonitrogen compound catabolic process
GO:0030496	16515	179	3	1	10934	2	1	false	0.03247537075484939	0.3633381739071426	0.0	midbody
GO:0009154	16515	16	3	1	473	1	3	false	0.03382663847779883	0.3633381739071426	4.307699260465157E-30	purine ribonucleotide catabolic process
GO:0072523	16515	34	3	1	1991	2	6	false	0.033870507737106516	0.3633381739071426	2.6595256634958467E-74	purine-containing compound catabolic process
GO:0045185	16515	97	3	1	2659	1	2	false	0.03647987965399198	0.3798199234562694	3.5916860738019743E-180	maintenance of protein location
GO:0051235	16515	296	3	1	7011	1	2	false	0.04221936956197905	0.42701876642687386	0.0	maintenance of location
GO:0034404	16515	80	3	1	3543	2	3	false	0.04465585586955742	0.42846681177402385	1.9738434266758822E-165	nucleobase-containing small molecule biosynthetic process
GO:1901292	16515	50	3	1	1071	1	4	false	0.04668534080298655	0.42846681177402385	3.1490399327361124E-87	nucleoside phosphate catabolic process
GO:0071543	16515	3	3	1	63	1	1	false	0.04761904761904741	0.42846681177402385	2.51819395129817E-5	diphosphoinositol polyphosphate metabolic process
GO:0030515	16515	30	3	1	623	1	1	false	0.048154093097908475	0.42846681177402385	7.891524162642219E-52	snoRNA binding
GO:0031329	16515	772	3	2	5738	3	3	false	0.04938905366597983	0.42846681177402385	0.0	regulation of cellular catabolic process
GO:0030856	16515	119	3	1	2398	1	3	false	0.04962468723936434	0.42846681177402385	6.8737023445882765E-205	regulation of epithelial cell differentiation
GO:0032006	16515	91	3	1	1788	1	2	false	0.05089485458611154	0.4289709172257973	1.5045403644247684E-155	regulation of TOR signaling
GO:0097718	16515	35	3	1	644	1	1	false	0.0543478260869445	0.4411541061167536	1.2937223800162032E-58	disordered domain specific binding
GO:0071230	16515	59	3	1	1076	1	4	false	0.054832713754624736	0.4411541061167536	9.301639299002587E-99	cellular response to amino acid stimulus
GO:0043433	16515	151	3	1	5068	2	4	false	0.05870755709307176	0.46098257828668926	3.060363610307282E-294	negative regulation of DNA-binding transcription factor activity
GO:0006195	16515	30	3	1	499	1	3	false	0.06012024048095399	0.46098257828668926	7.360821515922172E-49	purine nucleotide catabolic process
GO:0043200	16515	100	3	1	1629	1	3	false	0.06138735420504218	0.46098257828668926	1.334428643436911E-162	response to amino acid
GO:0009894	16515	925	3	2	6072	3	2	false	0.06250611231005956	0.46098257828668926	0.0	regulation of catabolic process
GO:0016684	16515	49	3	1	757	1	1	false	0.06472919418760595	0.4617391304347784	2.500184981651664E-78	oxidoreductase activity, acting on peroxide as acceptor
GO:0015961	16515	3	3	1	46	1	2	false	0.06521739130434723	0.4617391304347784	6.587615283267417E-5	diadenosine polyphosphate catabolic process
GO:0032007	16515	40	3	1	595	1	3	false	0.06722689075629637	0.4666337123084101	3.2608270229594296E-63	negative regulation of TOR signaling
GO:0009166	16515	43	3	1	582	1	2	false	0.07388316151202749	0.5029738302934179	3.8046491436039123E-66	nucleotide catabolic process
GO:0000151	16515	276	3	1	10545	3	2	false	0.07649045594767723	0.5086343903674829	0.0	ubiquitin ligase complex
GO:0046434	16515	103	3	1	2603	2	2	false	0.07758829683571775	0.5086343903674829	1.2305227456958408E-187	organophosphate catabolic process
GO:0072593	16515	242	3	1	8863	3	1	false	0.07970606465788697	0.5130172161616725	0.0	reactive oxygen species metabolic process
GO:0031929	16515	112	3	1	2462	2	1	false	0.08893111086971721	0.5621716651407124	3.842659683728054E-197	TOR signaling
GO:0043687	16515	342	3	1	3764	1	1	false	0.0908607863973479	0.5642933049940554	0.0	post-translational protein modification
GO:0042594	16515	175	3	1	3683	2	2	false	0.09278578279191188	0.566071554087293	6.165897095037845E-305	response to starvation
GO:0051716	16515	5952	3	3	13037	3	2	false	0.09513422524139778	0.566071554087293	0.0	cellular response to stimulus
GO:1901615	16515	460	3	1	8995	2	1	false	0.09966918838948899	0.566071554087293	0.0	organic hydroxy compound metabolic process
GO:0051920	16515	8	3	1	80	1	2	false	0.10000000000000042	0.566071554087293	3.4497584076401347E-11	peroxiredoxin activity
GO:0031668	16515	224	3	1	6314	3	4	false	0.10271469898063548	0.566071554087293	0.0	cellular response to extracellular stimulus
GO:1902882	16515	81	3	1	1518	2	2	false	0.10390540931368858	0.566071554087293	1.056783927023536E-136	regulation of response to oxidative stress
GO:0101005	16515	260	3	1	4821	2	2	false	0.10496350251869259	0.566071554087293	0.0	ubiquitinyl hydrolase activity
GO:0008134	16515	635	3	1	5904	1	1	false	0.1075542005417384	0.566071554087293	0.0	transcription factor binding
GO:0042994	16515	17	3	1	156	1	2	false	0.10897435897435646	0.566071554087293	4.5779186803130704E-23	cytoplasmic sequestering of transcription factor
GO:0019904	16515	644	3	1	5904	1	1	false	0.10907859078564996	0.566071554087293	0.0	protein domain specific binding
GO:1901136	16515	149	3	1	2652	2	2	false	0.10923138370026533	0.566071554087293	2.035432341861235E-248	carbohydrate derivative catabolic process
GO:0010506	16515	312	3	2	934	2	2	false	0.11134903640250605	0.566071554087293	1.4719553349994002E-257	regulation of autophagy
GO:0071229	16515	176	3	1	2987	2	2	false	0.11439075915232788	0.566071554087293	8.696051220339777E-290	cellular response to acid chemical
GO:0072521	16515	511	3	1	8470	2	5	false	0.11702807224053802	0.566071554087293	0.0	purine-containing compound metabolic process
GO:1901575	16515	1956	3	2	9133	3	2	false	0.11792570287235611	0.566071554087293	0.0	organic substance catabolic process
GO:0071496	16515	292	3	1	2447	1	1	false	0.11932979158133056	0.566071554087293	0.0	cellular response to external stimulus
GO:1903364	16515	133	3	1	2147	2	5	false	0.12008346460588837	0.566071554087293	7.112732876714284E-216	positive regulation of cellular protein catabolic process
GO:0035556	16515	2462	3	2	11378	3	2	false	0.12017612914321155	0.566071554087293	0.0	intracellular signal transduction
GO:0045862	16515	337	3	1	2646	1	3	false	0.12736205593367403	0.566071554087293	0.0	positive regulation of proteolysis
GO:1901031	16515	33	3	1	258	1	2	false	0.12790697674418794	0.566071554087293	1.9225958748973673E-42	regulation of response to reactive oxygen species
GO:0009267	16515	133	3	1	1995	2	3	false	0.12892009361410212	0.566071554087293	1.716517238865632E-211	cellular response to starvation
GO:1903052	16515	115	3	1	889	1	4	false	0.12935883014625596	0.566071554087293	4.9177779449436526E-148	positive regulation of proteolysis involved in cellular protein catabolic process
GO:0043201	16515	13	3	1	100	1	1	false	0.13000000000000242	0.566071554087293	1.406362454099897E-16	response to leucine
GO:0005815	16515	738	3	1	10934	2	2	false	0.13044183128460157	0.566071554087293	0.0	microtubule organizing center
GO:0070646	16515	273	3	1	2082	1	2	false	0.131123919308356	0.566071554087293	0.0	protein modification by small protein removal
GO:0097237	16515	214	3	1	3046	2	2	false	0.1355976828200628	0.5783322857626775	0.0	cellular response to toxic substance
GO:0006914	16515	485	3	2	2055	3	2	false	0.1406708811979155	0.5850687066135682	0.0	autophagy
GO:0019693	16515	483	3	1	3417	1	3	false	0.14135206321342092	0.5850687066135682	0.0	ribose phosphate metabolic process
GO:0050896	16515	7281	3	3	13878	3	1	false	0.14438010959247394	0.5850687066135682	0.0	response to stimulus
GO:1903362	16515	239	3	1	3110	2	4	false	0.14781481830037171	0.5850687066135682	0.0	regulation of cellular protein catabolic process
GO:0001101	16515	295	3	1	3829	2	1	false	0.14817008623294434	0.5850687066135682	0.0	response to acid chemical
GO:0003824	16515	6357	3	3	11969	3	1	false	0.14979141258093986	0.5850687066135682	0.0	catalytic activity
GO:0051090	16515	647	3	1	4303	1	3	false	0.1503602138044959	0.5850687066135682	0.0	regulation of DNA-binding transcription factor activity
GO:0044257	16515	735	3	1	4887	1	3	false	0.15039901780179296	0.5850687066135682	0.0	cellular protein catabolic process
GO:0062197	16515	310	3	1	3900	2	2	false	0.15267491335649064	0.5874665144369314	0.0	cellular response to chemical stress
GO:2000060	16515	93	3	1	599	1	3	false	0.15525876460764795	0.5909849749581438	1.0901911117729883E-111	positive regulation of ubiquitin-dependent protein catabolic process
GO:0071233	16515	10	3	1	62	1	2	false	0.1612903225806469	0.6074124914207341	9.300687472421411E-12	cellular response to leucine
GO:0045604	16515	55	3	1	336	1	3	false	0.16369047619048976	0.6099624060150882	1.5401410973076643E-64	regulation of epidermal cell differentiation
GO:0006066	16515	320	3	1	1883	1	2	false	0.1699415825810863	0.6266595857677557	0.0	alcohol metabolic process
GO:0031406	16515	249	3	1	1448	1	2	false	0.17196132596671887	0.6275701999197781	8.343069137015109E-288	carboxylic acid binding
GO:0045732	16515	208	3	1	2261	2	4	false	0.17556332267412034	0.6301866501548116	9.025196788098255E-301	positive regulation of protein catabolic process
GO:0030855	16515	625	3	1	3506	1	2	false	0.17826583000558235	0.6301866501548116	0.0	epithelial cell differentiation
GO:0031325	16515	2641	3	2	9799	3	4	false	0.17873568677232038	0.6301866501548116	0.0	positive regulation of cellular metabolic process
GO:0009893	16515	2828	3	2	10458	3	3	false	0.17979901600462136	0.6301866501548116	0.0	positive regulation of metabolic process
GO:1903050	16515	207	3	1	1121	1	3	false	0.18465655664581282	0.6332307942495985	4.1278151263243494E-232	regulation of proteolysis involved in cellular protein catabolic process
GO:1901361	16515	560	3	1	5697	2	2	false	0.18694789096438574	0.6332307942495985	0.0	organic cyclic compound catabolic process
GO:1901911	16515	3	3	1	16	1	2	false	0.18749999999999992	0.6332307942495985	0.001785714285714283	adenosine 5'-(hexahydrogen pentaphosphate) catabolic process
GO:0032436	16515	80	3	1	425	1	4	false	0.1882352941176608	0.6332307942495985	1.0847099711854172E-88	positive regulation of proteasomal ubiquitin-dependent protein catabolic process
GO:0006753	16515	587	3	1	3053	1	3	false	0.19226989846037554	0.6332307942495985	0.0	nucleoside phosphate metabolic process
GO:0009991	16515	473	3	1	2447	1	1	false	0.19329791581499436	0.6332307942495985	0.0	response to extracellular stimulus
GO:0016239	16515	64	3	1	330	1	3	false	0.1939393939393939	0.6332307942495985	5.7595580321097336E-70	positive regulation of macroautophagy
GO:0030162	16515	660	3	1	3385	1	2	false	0.19497784342713625	0.6332307942495985	0.0	regulation of proteolysis
GO:0044283	16515	568	3	1	5316	2	2	false	0.20229612656970722	0.6497531974897716	0.0	small molecule biosynthetic process
GO:0008544	16515	370	3	1	1798	1	1	false	0.20578420467202446	0.6497531974897716	0.0	epidermis development
GO:0033554	16515	1926	3	2	6548	3	2	false	0.20861336767259087	0.6497531974897716	0.0	cellular response to stress
GO:0034655	16515	492	3	1	4444	2	5	false	0.20918736032908547	0.6497531974897716	0.0	nucleobase-containing compound catabolic process
GO:0019637	16515	1008	3	1	9042	2	2	false	0.2105427409589707	0.6497531974897716	0.0	organophosphate metabolic process
GO:1901800	16515	100	3	1	469	1	3	false	0.21321961620467525	0.6497531974897716	6.3105236468578775E-105	positive regulation of proteasomal protein catabolic process
GO:0009790	16515	929	3	1	4343	1	1	false	0.21390743725528844	0.6497531974897716	0.0	embryo development
GO:0042176	16515	371	3	1	3259	2	3	false	0.21474893815339907	0.6497531974897716	0.0	regulation of protein catabolic process
GO:1901135	16515	1073	3	1	8995	2	1	false	0.22435892348900835	0.652024900107944	0.0	carbohydrate derivative metabolic process
GO:0009636	16515	467	3	1	3829	2	1	false	0.22908068627582145	0.652024900107944	0.0	response to toxic substance
GO:0043177	16515	259	3	1	1120	1	1	false	0.2312499999998759	0.652024900107944	3.2132812755151765E-262	organic acid binding
GO:0055086	16515	656	3	1	5306	2	2	false	0.23200239587821517	0.652024900107944	0.0	nucleobase-containing small molecule metabolic process
GO:0031463	16515	36	3	1	155	1	1	false	0.23225806451612754	0.652024900107944	4.330020518187721E-36	Cul3-RING ubiquitin ligase complex
GO:2000058	16515	146	3	1	622	1	2	false	0.23472668810291789	0.652024900107944	1.6681977810803114E-146	regulation of ubiquitin-dependent protein catabolic process
GO:0051220	16515	23	3	1	97	1	1	false	0.237113402061854	0.652024900107944	8.890015224299859E-23	cytoplasmic sequestering of protein
GO:0044092	16515	1033	3	1	11969	3	2	false	0.23723348423025514	0.652024900107944	0.0	negative regulation of molecular function
GO:0044270	16515	526	3	1	6074	3	2	false	0.23798301454030543	0.652024900107944	0.0	cellular nitrogen compound catabolic process
GO:0043228	16515	4536	3	2	9283	2	1	false	0.23873737961927036	0.652024900107944	0.0	non-membrane-bounded organelle
GO:1990253	16515	10	3	1	41	1	1	false	0.243902439024392	0.652024900107944	8.919815610142691E-10	cellular response to leucine starvation
GO:0006139	16515	4384	3	2	8848	2	5	false	0.24547138607482588	0.652024900107944	0.0	nucleobase-containing compound metabolic process
GO:1904262	16515	16	3	1	65	1	3	false	0.24615384615384392	0.652024900107944	1.5431004856204339E-15	negative regulation of TORC1 signaling
GO:0034431	16515	3	3	1	12	1	1	false	0.2499999999999996	0.652024900107944	0.004545454545454539	bis(5'-adenosyl)-hexaphosphatase activity
GO:0034432	16515	3	3	1	12	1	1	false	0.2499999999999996	0.652024900107944	0.004545454545454539	bis(5'-adenosyl)-pentaphosphatase activity
GO:0005814	16515	610	3	1	4526	2	2	false	0.2514146624898983	0.652024900107944	0.0	centriole
GO:1990928	16515	44	3	1	175	1	1	false	0.25142857142858166	0.652024900107944	2.0027366567034884E-42	response to amino acid starvation
GO:0000302	16515	218	3	1	1615	2	2	false	0.25182056387425483	0.652024900107944	9.14669109451412E-277	response to reactive oxygen species
GO:0043232	16515	4526	3	2	9010	2	2	false	0.2523084265592556	0.652024900107944	0.0	intracellular non-membrane-bounded organelle
GO:0046700	16515	523	3	1	5652	3	2	false	0.2527462129123293	0.652024900107944	0.0	heterocycle catabolic process
GO:0050794	16515	8239	3	3	12995	3	2	false	0.2548219130141133	0.652024900107944	0.0	regulation of cellular process
GO:0099080	16515	1510	3	1	10934	2	1	false	0.25714157892541484	0.652024900107944	0.0	supramolecular complex
GO:0019439	16515	540	3	1	5673	3	2	false	0.25928477131133915	0.652024900107944	0.0	aromatic compound catabolic process
GO:0032434	16515	120	3	1	460	1	3	false	0.2608695652173745	0.652024900107944	5.120934338880966E-114	regulation of proteasomal ubiquitin-dependent protein catabolic process
GO:0051247	16515	1579	3	1	5964	1	4	false	0.26475519785380186	0.652024900107944	0.0	positive regulation of protein metabolic process
GO:0048519	16515	4686	3	2	13878	3	2	false	0.2650266090557969	0.652024900107944	0.0	negative regulation of biological process
GO:0050789	16515	8917	3	3	13878	3	2	false	0.26523046784051957	0.652024900107944	0.0	regulation of biological process
GO:1901576	16515	4681	3	2	9027	2	2	false	0.2688720896889488	0.6564187568957786	0.0	organic substance biosynthetic process
GO:0042149	16515	37	3	1	133	1	1	false	0.27819548872181576	0.6665924881663612	9.177354321365144E-34	cellular response to glucose starvation
GO:1901360	16515	4777	3	2	8995	2	1	false	0.28201064930711245	0.6665924881663612	0.0	organic cyclic compound metabolic process
GO:1901363	16515	3236	3	2	9221	3	1	false	0.28300916557044725	0.6665924881663612	0.0	heterocyclic compound binding
GO:0070647	16515	1066	3	1	3764	1	1	false	0.2832093517531884	0.6665924881663612	0.0	protein modification by small protein conjugation or removal
GO:0030163	16515	878	3	1	5628	2	3	false	0.2876969970022839	0.6665924881663612	0.0	protein catabolic process
GO:0018130	16515	3081	3	2	5741	2	2	false	0.2879671681239359	0.6665924881663612	0.0	heterocycle biosynthetic process
GO:0019438	16515	3096	3	2	5759	2	2	false	0.2889634183881696	0.6665924881663612	0.0	aromatic compound biosynthetic process
GO:0048522	16515	4621	3	2	12886	3	3	false	0.29354775688742146	0.6665924881663612	0.0	positive regulation of cellular process
GO:0097159	16515	3307	3	2	9221	3	1	false	0.293585422201302	0.6665924881663612	0.0	organic cyclic compound binding
GO:0007165	16515	4610	3	2	12851	3	5	false	0.2937143213818386	0.6665924881663612	0.0	signal transduction
GO:0055114	16515	1051	3	1	9406	3	1	false	0.29917915348211505	0.6665924881663612	0.0	oxidation-reduction process
GO:1901362	16515	3230	3	2	5889	2	2	false	0.3007884887628265	0.6665924881663612	0.0	organic cyclic compound biosynthetic process
GO:0034198	16515	41	3	1	136	1	2	false	0.30147058823528977	0.6665924881663612	9.444105779564159E-36	cellular response to amino acid starvation
GO:0009057	16515	1319	3	1	8030	2	2	false	0.30155412656292	0.6665924881663612	0.0	macromolecule catabolic process
GO:0010508	16515	115	3	1	695	2	3	false	0.3037546907719967	0.6665924881663612	9.539688550373501E-135	positive regulation of autophagy
GO:0023052	16515	5095	3	2	13878	3	1	false	0.3053701129467339	0.6665924881663612	0.0	signaling
GO:0005884	16515	406	3	1	1313	1	2	false	0.30921553693834164	0.6665924881663612	0.0	actin filament
GO:0016491	16515	757	3	1	6524	3	2	false	0.3093122145633567	0.6665924881663612	0.0	oxidoreductase activity
GO:0008152	16515	9406	3	3	13878	3	1	false	0.311307534642788	0.6665924881663612	0.0	metabolic process
GO:0006508	16515	1639	3	1	5250	1	1	false	0.3121904761908783	0.6665924881663612	0.0	proteolysis
GO:0044237	16515	8863	3	3	13059	3	2	false	0.31258291817970607	0.6665924881663612	0.0	cellular metabolic process
GO:0005730	16515	890	3	1	5098	2	2	false	0.31870723268559487	0.67558299623174	0.0	nucleolus
GO:0036094	16515	1120	3	1	9221	3	1	false	0.32194910748640265	0.6767647058823325	0.0	small molecule binding
GO:0048518	16515	5275	3	2	13878	3	2	false	0.32358231885316724	0.6767647058823325	0.0	positive regulation of biological process
GO:0019751	16515	104	3	1	320	1	1	false	0.3249999999999902	0.6767647058823325	4.87691750205669E-87	polyol metabolic process
GO:0065007	16515	9584	3	3	13878	3	1	false	0.32931968937529044	0.6817495323909522	0.0	biological regulation
GO:0032991	16515	4639	3	2	11845	3	1	false	0.3399945428697429	0.6930491943902819	0.0	protein-containing complex
GO:1902532	16515	532	3	1	2835	2	3	false	0.34014828754810317	0.6930491943902819	0.0	negative regulation of intracellular signal transduction
GO:0010648	16515	1264	3	1	6700	2	3	false	0.34174492517151556	0.6930491943902819	0.0	negative regulation of cell communication
GO:2000026	16515	1794	3	1	5196	1	3	false	0.345265588914855	0.6930491943902819	0.0	regulation of multicellular organismal development
GO:0140110	16515	1582	3	1	11969	3	1	false	0.3464479033894273	0.6930491943902819	0.0	transcription regulator activity
GO:0007154	16515	5113	3	2	12841	3	1	false	0.34936650683767567	0.6930491943902819	0.0	cell communication
GO:1901699	16515	613	3	1	3146	2	2	false	0.3517843336027841	0.6930491943902819	0.0	cellular response to nitrogen compound
GO:0015629	16515	696	3	1	1977	1	1	false	0.35204855842157834	0.6930491943902819	0.0	actin cytoskeleton
GO:0044419	16515	1871	3	1	13878	3	1	false	0.3523978954526857	0.6930491943902819	0.0	interspecies interaction between organisms
GO:0019932	16515	499	3	1	2462	2	1	false	0.3643476742459505	0.7097744360902067	0.0	second-messenger-mediated signaling
GO:0061136	16515	177	3	1	483	1	2	false	0.3664596273291161	0.7097744360902067	3.978982447778155E-137	regulation of proteasomal protein catabolic process
GO:0009913	16515	266	3	1	719	1	2	false	0.369958275382514	0.7097744360902067	5.6794946214960095E-205	epidermal cell differentiation
GO:0034654	16515	3033	3	2	4963	2	5	false	0.3734225773736057	0.7097744360902067	0.0	nucleobase-containing compound biosynthetic process
GO:0051246	16515	2575	3	1	6895	1	4	false	0.373459028281628	0.7097744360902067	0.0	regulation of protein metabolic process
GO:0009888	16515	1798	3	1	4812	1	1	false	0.3736492103072989	0.7097744360902067	0.0	tissue development
GO:0071417	16515	559	3	1	2670	2	4	false	0.37495562169530905	0.7097744360902067	0.0	cellular response to organonitrogen compound
GO:0008233	16515	1074	3	1	5075	2	3	false	0.3784987116776345	0.7097744360902067	0.0	peptidase activity
GO:1903432	16515	36	3	1	95	1	2	false	0.37894736842104254	0.7097744360902067	4.994124111307951E-27	regulation of TORC1 signaling
GO:0038202	16515	43	3	1	112	1	1	false	0.38392857142857856	0.7115816773889184	5.235944327914242E-32	TORC1 signaling
GO:0031323	16515	4758	3	2	11275	3	3	false	0.383932486952778	0.7115816773889184	0.0	regulation of cellular metabolic process
GO:0044265	16515	1103	3	1	7226	3	3	false	0.391631921518658	0.7220713553000256	0.0	cellular macromolecule catabolic process
GO:0019222	16515	5105	3	2	11880	3	2	false	0.3952564548019187	0.7249781606211357	0.0	regulation of metabolic process
GO:0051603	16515	680	3	1	1685	1	2	false	0.40356083086041356	0.7338951904783251	0.0	proteolysis involved in cellular protein catabolic process
GO:0044271	16515	3707	3	2	5830	2	2	false	0.4042642998397553	0.7338951904783251	0.0	cellular nitrogen compound biosynthetic process
GO:0019722	16515	207	3	1	499	1	1	false	0.41482965931858257	0.7492331601978481	2.4345818380476334E-146	calcium-mediated signaling
GO:0009968	16515	1148	3	1	4789	2	5	false	0.42200632785437214	0.7578238663497086	0.0	negative regulation of signal transduction
GO:0080134	16515	1277	3	1	5300	2	2	false	0.4238675862633964	0.7578238663497086	0.0	regulation of response to stress
GO:0031669	16515	200	3	1	469	1	2	false	0.42643923240937553	0.758590393331251	2.873638937077407E-138	cellular response to nutrient levels
GO:0048585	16515	1457	3	1	8481	3	3	false	0.43195800278670854	0.7645656649324741	0.0	negative regulation of response to stimulus
GO:0070887	16515	2939	3	2	6418	3	2	false	0.4370353725088902	0.7697040888962543	0.0	cellular response to chemical stimulus
GO:0003723	16515	623	3	1	2455	2	1	false	0.44321470245888517	0.7767227953982443	0.0	RNA binding
GO:0051252	16515	2375	3	1	5290	1	3	false	0.44896030245695573	0.7802927463797774	0.0	regulation of RNA metabolic process
GO:0023057	16515	1267	3	1	7020	3	3	false	0.4496602267273293	0.7802927463797774	0.0	negative regulation of signaling
GO:0045595	16515	1604	3	1	8813	3	3	false	0.45270577477285956	0.7817455818028892	0.0	regulation of cell differentiation
GO:0005488	16515	9221	3	3	11969	3	1	false	0.4572229480303556	0.781974311162519	0.0	binding
GO:1901698	16515	1008	3	1	3829	2	1	false	0.457256165001812	0.781974311162519	0.0	response to nitrogen compound
GO:0005634	16515	3375	3	1	7335	1	1	false	0.46012269938630634	0.7830934403016945	0.0	nucleus
GO:0032270	16515	1481	3	1	5504	2	4	false	0.46578735858869524	0.7832039153104442	0.0	positive regulation of cellular protein metabolic process
GO:0016597	16515	116	3	1	249	1	1	false	0.46586345381528466	0.7832039153104442	3.9024864869396065E-74	amino acid binding
GO:1901564	16515	6170	3	2	9003	2	2	false	0.4696492958551283	0.7832039153104442	0.0	organonitrogen compound metabolic process
GO:0044281	16515	1811	3	1	9406	3	1	false	0.4735763693187828	0.7832039153104442	0.0	small molecule metabolic process
GO:0033036	16515	2808	3	1	5875	1	1	false	0.47795744680895536	0.7832039153104442	0.0	macromolecule localization
GO:0010467	16515	3646	3	1	7606	1	1	false	0.47935840126125334	0.7832039153104442	0.0	gene expression
GO:0044403	16515	901	3	1	1871	1	1	false	0.48156066274726167	0.7832039153104442	0.0	symbiotic process
GO:0010468	16515	2644	3	1	5456	1	2	false	0.48460410557359895	0.7832039153104442	0.0	regulation of gene expression
GO:0010556	16515	2677	3	1	5514	1	3	false	0.48549147624212136	0.7832039153104442	0.0	regulation of macromolecule biosynthetic process
GO:1902494	16515	1314	3	1	4639	2	1	false	0.4863142149038948	0.7832039153104442	0.0	catalytic complex
GO:0006950	16515	3575	3	2	7281	3	1	false	0.4865055772029573	0.7832039153104442	0.0	response to stress
GO:0006351	16515	2161	3	1	4421	1	3	false	0.4888034381364633	0.7832039153104442	0.0	transcription, DNA-templated
GO:0043168	16515	1438	3	1	2941	1	1	false	0.4889493369593451	0.7832039153104442	0.0	anion binding
GO:0099513	16515	1041	3	1	2082	1	2	false	0.4999999999999138	0.7901785714285711	0.0	polymeric cytoskeletal fiber
GO:1901908	16515	3	3	1	6	1	1	false	0.4999999999999997	0.7901785714285711	0.04999999999999996	diadenosine hexaphosphate metabolic process
GO:1901906	16515	3	3	1	6	1	1	false	0.4999999999999997	0.7901785714285711	0.04999999999999996	diadenosine pentaphosphate metabolic process
GO:0009719	16515	1513	3	1	7281	3	1	false	0.5028863236150304	0.7912078158209811	0.0	response to endogenous stimulus
GO:0009058	16515	4757	3	2	9406	3	1	false	0.5086120617626414	0.7959056888443236	0.0	biosynthetic process
GO:0071310	16515	2428	3	2	3396	2	2	false	0.5111060226799287	0.7959056888443236	0.0	cellular response to organic substance
GO:0019935	16515	257	3	1	499	1	1	false	0.5150300601201637	0.7959056888443236	2.1433384155952373E-149	cyclic-nucleotide-mediated signaling
GO:0046483	16515	4528	3	2	8863	3	1	false	0.5163312026150502	0.7959056888443236	0.0	heterocycle metabolic process
GO:0043412	16515	3949	3	1	7606	1	1	false	0.5191953720732142	0.7959056888443236	0.0	macromolecule modification
GO:0010498	16515	456	3	1	878	1	2	false	0.519362186788245	0.7959056888443236	3.558302174652053E-263	proteasomal protein catabolic process
GO:0006725	16515	4570	3	2	8863	3	1	false	0.523435155271118	0.797150045312943	0.0	cellular aromatic compound metabolic process
GO:0044249	16515	4600	3	2	8896	3	2	false	0.525622398352176	0.797150045312943	0.0	cellular biosynthetic process
GO:0003700	16515	1187	3	1	2246	1	3	false	0.5284951024046584	0.797150045312943	0.0	DNA-binding transcription factor activity
GO:0010243	16515	931	3	1	2967	2	2	false	0.5291815272557673	0.797150045312943	0.0	response to organonitrogen compound
GO:0005575	16515	11845	3	3	14589	3	1	false	0.5351899274240102	0.7983226167181676	0.0	cellular_component
GO:0042221	16515	3829	3	2	7281	3	1	false	0.5388045674707822	0.7983226167181676	0.0	response to chemical
GO:1901701	16515	1030	3	1	3209	2	2	false	0.538989275021452	0.7983226167181676	0.0	cellular response to oxygen-containing compound
GO:0016787	16515	3358	3	2	6357	3	1	false	0.5423165019371524	0.7983226167181676	0.0	hydrolase activity
GO:0050793	16515	2287	3	1	9945	3	2	false	0.5434455382277547	0.7983226167181676	0.0	regulation of developmental process
GO:0043632	16515	602	3	1	1103	1	1	false	0.5457842248411829	0.7983226167181676	0.0	modification-dependent macromolecule catabolic process
GO:0003676	16515	2455	3	2	3307	2	2	false	0.5510474673704846	0.7983226167181676	0.0	nucleic acid binding
GO:0003674	16515	11969	3	3	14589	3	1	false	0.5521759367843886	0.7983226167181676	0.0	molecular_function
GO:0010604	16515	2560	3	1	7739	2	3	false	0.5521893838695444	0.7983226167181676	0.0	positive regulation of macromolecule metabolic process
GO:1990234	16515	726	3	1	1314	1	1	false	0.5525114155252855	0.7983226167181676	0.0	transferase complex
GO:0031461	16515	155	3	1	276	1	1	false	0.561594202898581	0.8081477553906409	1.3903744105371244E-81	cullin-RING ubiquitin ligase complex
GO:0019783	16515	355	3	1	622	1	1	false	0.5707395498392939	0.8179829985551014	9.176914798745161E-184	ubiquitin-like protein-specific protease activity
GO:0034641	16515	5039	3	2	9147	3	2	false	0.576081160318204	0.822309398196146	0.0	cellular nitrogen compound metabolic process
GO:0006355	16515	1873	3	1	3216	1	4	false	0.5824004975125974	0.8275454277344827	0.0	regulation of transcription, DNA-templated
GO:0065009	16515	3314	3	1	13061	3	2	false	0.5844247371006234	0.8275454277344827	0.0	regulation of molecular function
GO:0031974	16515	3948	3	1	10934	2	1	false	0.5917966410028784	0.8319403932471526	0.0	membrane-enclosed lumen
GO:0001701	16515	339	3	1	571	1	1	false	0.5936952714536811	0.8319403932471526	9.130771441335421E-167	in utero embryonic development
GO:0010033	16515	2958	3	2	3829	2	1	false	0.5967496854130652	0.8319403932471526	0.0	response to organic substance
GO:0008234	16515	622	3	1	1042	1	1	false	0.5969289827253581	0.8319403932471526	3.040490279962583E-304	cysteine-type peptidase activity
GO:0034097	16515	1093	3	1	2958	2	1	false	0.6025566361019296	0.8351432094071707	0.0	response to cytokine
GO:0015630	16515	1194	3	1	1977	1	1	false	0.6039453717746771	0.8351432094071707	0.0	microtubule cytoskeleton
GO:0032268	16515	2427	3	1	6488	2	3	false	0.6082542586839568	0.8376482642313506	0.0	regulation of cellular protein metabolic process
GO:0048869	16515	3513	3	1	13027	3	2	false	0.6104894129143742	0.8376482642313506	0.0	cellular developmental process
GO:0060429	16515	1111	3	1	1798	1	1	false	0.6179087875420136	0.8377499062664797	0.0	epithelium development
GO:0051239	16515	2782	3	1	10089	3	2	false	0.6201398118023336	0.8377499062664797	0.0	regulation of multicellular organismal process
GO:0031981	16515	2789	3	1	4497	1	2	false	0.6201912386041649	0.8377499062664797	0.0	nuclear lumen
GO:0043169	16515	1836	3	1	2941	1	1	false	0.6242774566465132	0.8377499062664797	0.0	cation binding
GO:1901700	16515	1487	3	1	3829	2	1	false	0.6259488373502444	0.8377499062664797	0.0	response to oxygen-containing compound
GO:0016241	16515	166	3	1	426	2	2	false	0.6280585473628455	0.8377499062664797	5.0666625691523116E-123	regulation of macroautophagy
GO:0016817	16515	1312	3	1	3358	2	1	false	0.6288350921659901	0.8377499062664797	0.0	hydrolase activity, acting on acid anhydrides
GO:2000112	16515	2359	3	1	3737	1	3	false	0.6312550173929603	0.8377499062664797	0.0	regulation of cellular macromolecule biosynthetic process
GO:0009792	16515	587	3	1	929	1	1	false	0.6318622174382771	0.8377499062664797	1.2806725586208028E-264	embryo development ending in birth or egg hatching
GO:0043161	16515	403	3	1	635	1	2	false	0.6346456692912988	0.83830062286985	2.8386962439804797E-180	proteasome-mediated ubiquitin-dependent protein catabolic process
GO:0051173	16515	2492	3	1	8444	3	3	false	0.6498295640813552	0.852723085556427	0.0	positive regulation of nitrogen compound metabolic process
GO:0071345	16515	1013	3	1	2479	2	2	false	0.6503820144074443	0.852723085556427	0.0	cellular response to cytokine stimulus
GO:0044267	16515	4687	3	1	7022	1	2	false	0.6674736542281041	0.8684525434065773	0.0	cellular protein metabolic process
GO:2001141	16515	2128	3	1	3182	1	4	false	0.6687617850414639	0.8684525434065773	0.0	regulation of RNA biosynthetic process
GO:0043233	16515	3948	3	1	9283	2	2	false	0.6697388258474452	0.8684525434065773	0.0	organelle lumen
GO:0009059	16515	3643	3	1	8388	2	2	false	0.6800251587222857	0.8750489165517624	0.0	macromolecule biosynthetic process
GO:0005856	16515	1977	3	1	4526	2	1	false	0.6828708774107175	0.8750489165517624	0.0	cytoskeleton
GO:0043167	16515	2941	3	1	9221	3	1	false	0.6841516008178558	0.8750489165517624	0.0	ion binding
GO:0070013	16515	3948	3	1	9004	2	2	false	0.6847134177537803	0.8750489165517624	0.0	intracellular organelle lumen
GO:0048523	16515	4164	3	1	12864	3	3	false	0.6906991022846116	0.8756853737632243	0.0	negative regulation of cellular process
GO:0007275	16515	4343	3	1	6284	1	2	false	0.6911203055396322	0.8756853737632243	0.0	multicellular organism development
GO:0034645	16515	3359	3	1	7536	2	3	false	0.6928144244073409	0.8756853737632243	0.0	cellular macromolecule biosynthetic process
GO:0036211	16515	3764	3	1	5415	1	2	false	0.6951061865182656	0.8756853737632243	0.0	protein modification process
GO:0005622	16515	10525	3	3	11845	3	1	false	0.7015317340347604	0.8806462193202312	0.0	intracellular
GO:0009605	16515	2447	3	1	7281	3	1	false	0.7074121840707224	0.8848901525124937	0.0	response to external stimulus
GO:0006793	16515	3009	3	1	8863	3	1	false	0.7119019437906366	0.8873707327531175	0.0	phosphorus metabolic process
GO:0043226	16515	9283	3	2	10934	2	1	false	0.7207945543817764	0.8953027096531538	0.0	organelle
GO:0090304	16515	3833	3	1	8019	2	2	false	0.727536443673468	0.9005171365748521	0.0	nucleic acid metabolic process
GO:0036459	16515	260	3	1	355	1	2	false	0.732394366197207	0.903371448201433	5.8410386919924E-89	thiol-dependent ubiquitinyl hydrolase activity
GO:0023051	16515	3308	3	1	9004	3	2	false	0.7468841002013573	0.9180450398308351	0.0	regulation of signaling
GO:0065008	16515	3583	3	1	9584	3	1	false	0.7545577749466303	0.9195784390846011	0.0	regulation of biological quality
GO:0005813	16515	560	3	1	738	1	2	false	0.7588075880755463	0.9195784390846011	2.5063700121632144E-176	centrosome
GO:0032774	16515	2371	3	1	4657	2	3	false	0.759096438354022	0.9195784390846011	0.0	RNA biosynthetic process
GO:0032502	16515	5265	3	1	13878	3	1	false	0.7609849240888042	0.9195784390846011	0.0	developmental process
GO:0048583	16515	3777	3	1	9953	3	2	false	0.761120007490927	0.9195784390846011	0.0	regulation of response to stimulus
GO:0010646	16515	3269	3	1	8383	3	2	false	0.7730216690126152	0.9282686956169922	0.0	regulation of cell communication
GO:1902531	16515	1775	3	1	3387	2	2	false	0.7735572463474936	0.9282686956169922	0.0	regulation of intracellular signal transduction
GO:0031932	16515	11	3	1	14	1	1	false	0.7857142857142843	0.9331845096728175	0.0027472527472527427	TORC2 complex
GO:0043565	16515	1505	3	1	1911	1	1	false	0.7875457875451017	0.9331845096728175	0.0	sequence-specific DNA binding
GO:0044212	16515	1506	3	1	1912	1	2	false	0.7876569037650526	0.9331845096728175	0.0	transcription regulatory region DNA binding
GO:0009966	16515	2880	3	1	5336	2	4	false	0.7881982157970973	0.9331845096728175	0.0	regulation of signal transduction
GO:0009987	16515	12841	3	3	13878	3	1	false	0.7921516040267216	0.9347388927515315	0.0	cellular process
GO:0003690	16515	1527	3	1	1911	1	1	false	0.7990580847709637	0.9351565921450812	0.0	double-stranded DNA binding
GO:0006163	16515	482	3	1	603	1	2	false	0.7993366500830937	0.9351565921450812	1.2779817982468668E-130	purine nucleotide metabolic process
GO:0019219	16515	2640	3	1	6350	3	4	false	0.8006324380371237	0.9351565921450812	0.0	regulation of nucleobase-containing compound metabolic process
GO:0006464	16515	3764	3	1	4687	1	2	false	0.8030723277178098	0.9351565921450812	0.0	cellular protein modification process
GO:0051179	16515	5875	3	1	13878	3	1	false	0.808261700330652	0.9366344362817468	0.0	localization
GO:0009259	16515	473	3	1	582	1	2	false	0.8127147766323559	0.9366344362817468	2.9974324036834596E-121	ribonucleotide metabolic process
GO:0099081	16515	1229	3	1	1510	1	1	false	0.8139072847687637	0.9366344362817468	2.9472324095E-314	supramolecular polymer
GO:0009889	16515	2875	3	1	6647	3	2	false	0.817321025186757	0.9366344362817468	0.0	regulation of biosynthetic process
GO:0032501	16515	6028	3	1	13878	3	1	false	0.8190509873980014	0.9366344362817468	0.0	multicellular organismal process
GO:0031326	16515	2783	3	1	6367	3	3	false	0.8217044522187733	0.9366344362817468	0.0	regulation of cellular biosynthetic process
GO:0060255	16515	4602	3	1	7947	2	2	false	0.8228624567333991	0.9366344362817468	0.0	regulation of macromolecule metabolic process
GO:0019538	16515	5250	3	1	8935	2	3	false	0.8299343478638259	0.9400164240031275	0.0	protein metabolic process
GO:0032446	16515	886	3	1	1066	1	1	false	0.8311444652909008	0.9400164240031275	1.8746522401419E-209	protein modification by small protein conjugation
GO:0016236	16515	289	3	1	485	2	1	false	0.8371815625798456	0.9418311144692455	2.1377386003569152E-141	macroautophagy
GO:0071495	16515	1268	3	1	1513	1	1	false	0.8380700594853455	0.9418311144692455	3.6313787365830666E-290	cellular response to endogenous stimulus
GO:0001067	16515	1507	3	1	2455	2	1	false	0.8509842196187195	0.9492874303445102	0.0	regulatory region nucleic acid binding
GO:0034599	16515	273	3	1	443	2	2	false	0.8532731376976603	0.9492874303445102	2.00136442996212E-127	cellular response to oxidative stress
GO:0019941	16515	592	3	1	690	1	2	false	0.8579710144924482	0.9492874303445102	8.138613953273877E-122	modification-dependent protein catabolic process
GO:0140096	16515	3053	3	1	6357	3	1	false	0.8596624060430681	0.9492874303445102	0.0	catalytic activity, acting on a protein
GO:0016070	16515	3298	3	1	3833	1	1	false	0.8604226454472057	0.9492874303445102	0.0	RNA metabolic process
GO:0008150	16515	13878	3	3	14589	3	1	false	0.8607945342954457	0.9492874303445102	0.0	biological_process
GO:0051171	16515	4412	3	1	8635	3	2	false	0.8830719962109882	0.9704110101268246	0.0	regulation of nitrogen compound metabolic process
GO:0080090	16515	4581	3	1	8908	3	2	false	0.8854315148897298	0.9704110101268246	0.0	regulation of primary metabolic process
GO:0008104	16515	2531	3	1	2808	1	1	false	0.9013532763532341	0.9825701894557124	0.0	protein localization
GO:1903506	16515	2128	3	1	2359	1	2	false	0.9020771513364592	0.9825701894557124	0.0	regulation of nucleic acid-templated transcription
GO:0016567	16515	807	3	1	886	1	1	false	0.9108352144466583	0.9890664598592547	4.584485883610353E-115	protein ubiquitination
GO:0048856	16515	4812	3	1	5265	1	1	false	0.9139601139625344	0.9894247105282482	0.0	anatomical structure development
GO:0000976	16515	1415	3	1	1543	1	2	false	0.9170447180812652	0.989737287197463	6.742013886341853E-191	transcription regulatory region sequence-specific DNA binding
GO:0098869	16515	93	3	1	101	1	1	false	0.9207920792079217	0.9907610821872471	4.948156798009796E-12	cellular oxidant detoxification
GO:0009150	16515	460	3	1	495	1	2	false	0.9292929292930806	0.9944107797341025	1.728424826458533E-54	purine ribonucleotide metabolic process
GO:1990837	16515	1457	3	1	1567	1	2	false	0.9298021697513784	0.9944107797341025	2.7858462114274706E-172	sequence-specific double-stranded DNA binding
GO:0043229	16515	9004	3	2	10673	3	2	false	0.9343130735760479	0.995117982099124	0.0	intracellular organelle
GO:0016579	16515	257	3	1	274	1	2	false	0.9379562043795171	0.995117982099124	2.134682099159855E-27	protein deubiquitination
GO:0031667	16515	446	3	1	473	1	1	false	0.9429175475687595	0.995117982099124	1.3938072204249328E-44	response to nutrient levels
GO:0030154	16515	3328	3	1	3513	1	1	false	0.9473384571602879	0.995117982099124	6.4067112836E-314	cell differentiation
GO:0003677	16515	1911	3	1	2455	2	1	false	0.950968782831871	0.995117982099124	0.0	DNA binding
GO:0005515	16515	5904	3	1	9221	3	1	false	0.9534788150745878	0.995117982099124	0.0	protein binding
GO:0016032	16515	865	3	1	901	1	1	false	0.9600443951157176	0.995117982099124	3.222404924236653E-65	viral process
GO:0043227	16515	7507	3	1	9283	2	1	false	0.9634142970128743	0.995117982099124	0.0	membrane-bounded organelle
GO:0006807	16515	8339	3	2	9406	3	1	false	0.9643396074374075	0.995117982099124	0.0	nitrogen compound metabolic process
GO:0043231	16515	7335	3	1	9029	2	2	false	0.9648164902476057	0.995117982099124	0.0	intracellular membrane-bounded organelle
GO:0070011	16515	1042	3	1	1074	1	1	false	0.9702048417134437	0.995117982099124	4.27162281241786E-62	peptidase activity, acting on L-amino acid peptides
GO:0043009	16515	571	3	1	587	1	1	false	0.9727427597954765	0.995117982099124	1.2941493882636457E-31	chordate embryonic development
GO:0043170	16515	7606	3	1	8995	2	1	false	0.9761692527317063	0.995117982099124	0.0	macromolecule metabolic process
GO:0044260	16515	6589	3	1	9167	3	2	false	0.97777695137286	0.995117982099124	0.0	cellular macromolecule metabolic process
GO:0110165	16515	10934	3	2	11845	3	1	false	0.9831796041702436	0.995117982099124	0.0	cellular anatomical entity
GO:0044238	16515	8708	3	2	9406	3	1	false	0.9843155035943677	0.995117982099124	0.0	primary metabolic process
GO:0009117	16515	578	3	1	587	1	1	false	0.9846678023849298	0.995117982099124	4.66427742017905E-20	nucleotide metabolic process
GO:0006511	16515	587	3	1	592	1	1	false	0.9915540540541602	0.995117982099124	1.6785235000588023E-12	ubiquitin-dependent protein catabolic process
GO:0004843	16515	258	3	1	260	1	1	false	0.9923076923076712	0.995117982099124	2.970002970003238E-5	thiol-dependent ubiquitin-specific protease activity
GO:0006796	16515	2991	3	1	3009	1	1	false	0.9940179461596822	0.995117982099124	1.6476590431454356E-47	phosphate-containing compound metabolic process
GO:0071704	16515	8995	3	2	9406	3	1	false	0.9944511276443635	0.995117982099124	0.0	organic substance metabolic process
GO:0097659	16515	2359	3	1	2371	1	1	false	0.9949388443690911	0.995117982099124	1.5605119001577283E-32	nucleic acid-templated transcription
GO:0099512	16515	1223	3	1	1229	1	1	false	0.995117982099124	0.995117982099124	2.1150941658829377E-16	supramolecular fiber
GO:0000000	16515	14589	3	3	0	0	0	true	1.0	1.0	1.0	Gene Ontology
GO:1901909	16515	3	3	1	3	1	2	true	1.0	1.0	1.0	diadenosine hexaphosphate catabolic process
GO:1901907	16515	3	3	1	3	1	2	true	1.0	1.0	1.0	diadenosine pentaphosphate catabolic process
GO:0016462	16515	1312	3	1	1312	1	1	true	1.0	1.0	1.0	pyrophosphatase activity
GO:0016818	16515	1312	3	1	1312	1	1	true	1.0	1.0	1.0	hydrolase activity, acting on acid anhydrides, in phosphorus-containing anhydrides
