## Supplementary File S4 for "PIGNON: A protein-protein interaction-guided functional enrichment analysis for quantitative proteomics": table-mcl2_cluster1096-Parent-Child-Union-Benjamini-Hochberg.txt

ID	Pop.total	Pop.term	Study.total	Study.term	Pop.family	Study.family	nparents	is.trivial	p	p.adjusted	p.min	name
GO:0030100	16515	183	3	2	2657	2	3	false	0.00471957457227385	0.6395373517223188	1.6071404452822673E-288	regulation of endocytosis
GO:0060627	16515	492	3	2	8986	3	3	false	0.008649634378092368	0.6395373517223188	0.0	regulation of vesicle-mediated transport
GO:0019904	16515	644	3	2	5904	2	1	false	0.0118816760757671	0.6395373517223188	0.0	protein domain specific binding
GO:0015277	16515	8	3	1	282	1	4	false	0.02836879432624345	0.6395373517223188	1.1143882382928216E-15	kainate selective glutamate receptor activity
GO:0007215	16515	86	3	1	2604	1	1	false	0.03302611367124102	0.6395373517223188	1.8011110238743558E-163	glutamate receptor signaling pathway
GO:0017124	16515	127	3	2	644	2	1	false	0.038643586449392274	0.6395373517223188	3.4576232361850235E-138	SH3 domain binding
GO:0032983	16515	5	3	1	128	1	3	false	0.03906249999999949	0.6395373517223188	3.7797694643006805E-9	kainate selective glutamate receptor complex
GO:0044306	16515	158	3	1	10934	3	2	false	0.042731447367667395	0.6395373517223188	0.0	neuron projection terminus
GO:0045017	16515	227	3	1	4759	1	3	false	0.04769909644896351	0.6395373517223188	0.0	glycerolipid biosynthetic process
GO:0042165	16515	154	3	1	9221	3	1	false	0.04927616749289016	0.6395373517223188	0.0	neurotransmitter binding
GO:0097708	16515	2016	3	2	9006	2	2	false	0.05008987160541843	0.6395373517223188	0.0	intracellular vesicle
GO:0008654	16515	240	3	1	4756	1	4	false	0.05046257359129524	0.6395373517223188	0.0	phospholipid biosynthetic process
GO:0006900	16515	613	3	2	2654	2	3	false	0.053281166960178955	0.6395373517223188	0.0	vesicle budding from membrane
GO:1990351	16515	256	3	1	4639	1	1	false	0.05518430696261833	0.6395373517223188	0.0	transporter complex
GO:0005768	16515	865	3	2	3629	2	2	false	0.056764341396447426	0.6395373517223188	0.0	endosome
GO:0044302	16515	36	3	1	602	1	1	false	0.05980066445182529	0.6395373517223188	9.305990540263505E-59	dentate gyrus mossy fiber
GO:0006897	16515	537	3	2	2131	2	3	false	0.06341266746423853	0.6395373517223188	0.0	endocytosis
GO:0043235	16515	336	3	1	4639	1	1	false	0.07242940288843032	0.6395373517223188	0.0	receptor complex
GO:0031982	16515	2029	3	2	7507	2	1	false	0.07302558113344068	0.6395373517223188	0.0	vesicle
GO:0051179	16515	5875	3	3	13878	3	1	false	0.0758429210645628	0.6395373517223188	0.0	localization
GO:0010324	16515	545	3	2	1951	2	1	false	0.07792979274264286	0.6395373517223188	0.0	membrane invagination
GO:0099565	16515	146	3	1	1834	1	4	false	0.07960741548524315	0.6395373517223188	1.546423254492087E-220	chemical synaptic transmission, postsynaptic
GO:0150034	16515	309	3	1	10934	3	2	false	0.08241534625616935	0.6395373517223188	0.0	distal axon
GO:0061024	16515	1951	3	2	6509	2	1	false	0.0898111101987478	0.6395373517223188	0.0	membrane organization
GO:0016050	16515	1460	3	2	4814	2	1	false	0.09193612611435406	0.6395373517223188	0.0	vesicle organization
GO:0098686	16515	33	3	1	348	1	3	false	0.09482758620690374	0.6395373517223188	5.585058031262009E-47	hippocampal mossy fiber to CA3 synapse
GO:0008328	16515	40	3	1	419	1	3	false	0.09546539379474574	0.6395373517223188	7.214911510404835E-57	ionotropic glutamate receptor complex
GO:0044255	16515	922	3	1	8924	1	2	false	0.10331689825161527	0.6395373517223188	0.0	cellular lipid metabolic process
GO:0042391	16515	375	3	1	3583	1	1	false	0.10466089868832205	0.6395373517223188	0.0	regulation of membrane potential
GO:0099572	16515	345	3	1	9401	3	2	false	0.10611468470093907	0.6395373517223188	0.0	postsynaptic specialization
GO:0008066	16515	66	3	1	604	1	2	false	0.1092715231788274	0.6395373517223188	6.148135008169865E-90	glutamate receptor activity
GO:0031410	16515	2016	3	2	6076	2	2	false	0.11005291005271695	0.6395373517223188	0.0	cytoplasmic vesicle
GO:0099177	16515	387	3	1	3496	1	3	false	0.1106979405032746	0.6395373517223188	0.0	regulation of trans-synaptic signaling
GO:0019637	16515	1008	3	1	9042	1	2	false	0.11147976111406734	0.6395373517223188	0.0	organophosphate metabolic process
GO:0042169	16515	37	3	1	644	2	1	false	0.11169015581080094	0.6395373517223188	4.6539792643832404E-61	SH2 domain binding
GO:0006644	16515	380	3	1	3365	1	3	false	0.11292719167916948	0.6395373517223188	0.0	phospholipid metabolic process
GO:0034706	16515	20	3	1	168	1	1	false	0.1190476190476209	0.6395373517223188	2.462034484009105E-26	sodium channel complex
GO:0008610	16515	616	3	1	5059	1	2	false	0.12176319430752042	0.6395373517223188	0.0	lipid biosynthetic process
GO:0051128	16515	2242	3	2	10141	3	2	false	0.12499232486996517	0.6395373517223188	0.0	regulation of cellular component organization
GO:0097060	16515	356	3	1	2794	1	2	false	0.1274158911954391	0.6395373517223188	0.0	synaptic membrane
GO:0090407	16515	624	3	1	4895	1	2	false	0.12747701736494838	0.6395373517223188	0.0	organophosphate biosynthetic process
GO:0035249	16515	86	3	1	673	1	1	false	0.12778603268944255	0.6395373517223188	4.3689130305858765E-111	synaptic transmission, glutamatergic
GO:0006629	16515	1169	3	1	8996	1	2	false	0.1299466429528137	0.6395373517223188	0.0	lipid metabolic process
GO:0005272	16515	65	3	1	486	1	2	false	0.13374485596705038	0.6395373517223188	1.705459747837584E-82	sodium channel activity
GO:0071944	16515	5612	3	3	10934	3	1	false	0.1351769837443055	0.6395373517223188	0.0	cell periphery
GO:0032879	16515	2429	3	2	10462	3	2	false	0.13665589164803724	0.6395373517223188	0.0	regulation of localization
GO:0098793	16515	525	3	1	10934	3	2	false	0.13725230836049765	0.6395373517223188	0.0	presynapse
GO:0043195	16515	78	3	1	525	1	2	false	0.14857142857142977	0.6597303107539938	3.146986815496604E-95	terminal bouton
GO:0030594	16515	134	3	1	869	1	2	false	0.15420023014963855	0.6597303107539938	1.4845856709098422E-161	neurotransmitter receptor activity
GO:0098794	16515	620	3	1	10934	3	2	false	0.1606617627180274	0.6597303107539938	0.0	postsynapse
GO:0097464	16515	33	3	1	193	1	1	false	0.1709844559585458	0.6597303107539938	5.975306522877383E-38	thorny excrescence
GO:0031406	16515	249	3	1	1448	1	2	false	0.17196132596671887	0.6597303107539938	8.343069137015109E-288	carboxylic acid binding
GO:0044309	16515	195	3	1	1047	1	1	false	0.1862464183380207	0.6597303107539938	8.065948461731084E-218	neuron spine
GO:1905114	16515	618	3	1	3315	1	2	false	0.1864253393662629	0.6597303107539938	0.0	cell surface receptor signaling pathway involved in cell-cell signaling
GO:1902495	16515	248	3	1	1317	1	3	false	0.1883067577827521	0.6597303107539938	7.20911802188476E-276	transmembrane transporter complex
GO:0005773	16515	3678	3	2	8452	2	2	false	0.1893379910104127	0.6597303107539938	0.0	vacuole
GO:0031226	16515	388	3	1	5669	3	2	false	0.19162617849471736	0.6597303107539938	0.0	intrinsic component of plasma membrane
GO:0016604	16515	754	3	1	10934	3	2	false	0.19295584178562977	0.6597303107539938	0.0	nuclear body
GO:0016020	16515	6329	3	3	10934	3	1	false	0.19390158536551774	0.6597303107539938	0.0	membrane
GO:0035725	16515	154	3	1	790	1	2	false	0.19493670886076023	0.6597303107539938	1.575889815423574E-168	sodium ion transmembrane transport
GO:0060089	16515	856	3	1	11969	3	1	false	0.19959101320738645	0.6597303107539938	0.0	molecular transducer activity
GO:0099634	16515	107	3	1	535	1	3	false	0.20000000000002502	0.6597303107539938	1.2543130232607621E-115	postsynaptic specialization membrane
GO:0008289	16515	670	3	1	9221	3	1	false	0.20254611127746902	0.6597303107539938	0.0	lipid binding
GO:0036477	16515	797	3	1	10934	3	1	false	0.20314048873544283	0.6597303107539938	0.0	somatodendritic compartment
GO:0043679	16515	139	3	1	674	1	3	false	0.20623145400590281	0.6597303107539938	2.8332111861704507E-148	axon terminus
GO:0098960	16515	72	3	1	348	1	3	false	0.20689655172415242	0.6597303107539938	1.6874090861986248E-76	postsynaptic neurotransmitter receptor activity
GO:0042734	16515	144	3	1	686	1	2	false	0.20991253644319688	0.6597303107539938	2.192011863738532E-152	presynaptic membrane
GO:0006814	16515	197	3	1	937	1	2	false	0.21024546424753207	0.6597303107539938	1.6465904742168215E-208	sodium ion transport
GO:0007264	16515	521	3	1	2462	1	1	false	0.2116165718928982	0.6597303107539938	0.0	small GTPase mediated signal transduction
GO:0006813	16515	202	3	1	937	1	2	false	0.215581643543146	0.6597303107539938	2.406597524730708E-211	potassium ion transport
GO:0043197	16515	193	3	1	895	1	3	false	0.21564245810054697	0.6597303107539938	7.061890989770185E-202	dendritic spine
GO:0051049	16515	1594	3	2	5283	3	2	false	0.2181264431629454	0.6597303107539938	0.0	regulation of transport
GO:0098797	16515	455	3	1	5728	3	2	false	0.2199101035846646	0.6597303107539938	0.0	plasma membrane protein complex
GO:0098802	16515	145	3	1	638	1	2	false	0.2272727272727319	0.6634960896216934	8.324378856725115E-148	plasma membrane signaling receptor complex
GO:0031224	16515	908	3	1	10934	3	2	false	0.2290342254301238	0.6634960896216934	0.0	intrinsic component of membrane
GO:0043177	16515	259	3	1	1120	1	1	false	0.2312499999998759	0.6634960896216934	3.2132812755151765E-262	organic acid binding
GO:0071805	16515	179	3	1	767	1	2	false	0.23337679269881523	0.6634960896216934	3.0516878570897878E-180	potassium ion transmembrane transport
GO:0012505	16515	3456	3	2	10934	3	3	false	0.2365387213172759	0.6634960896216934	0.0	endomembrane system
GO:0031901	16515	145	3	1	602	1	2	false	0.2408637873754153	0.6634960896216934	1.2110957423101763E-143	early endosome membrane
GO:0003008	16515	1482	3	1	6028	1	1	false	0.2458526874591416	0.6634960896216934	0.0	system process
GO:0099240	16515	139	3	1	559	1	2	false	0.24865831842576708	0.6634960896216934	1.7756463141526473E-135	intrinsic component of synaptic membrane
GO:0005215	16515	1093	3	1	11969	3	1	false	0.24972054429638962	0.6634960896216934	0.0	transporter activity
GO:0098839	16515	86	3	1	342	1	2	false	0.2514619883041121	0.6634960896216934	3.4935914875562175E-83	postsynaptic density membrane
GO:0050794	16515	8239	3	3	12995	3	2	false	0.2548219130141133	0.664357130358224	0.0	regulation of cellular process
GO:0050789	16515	8917	3	3	13878	3	2	false	0.26523046784051957	0.6796904893498876	0.0	regulation of biological process
GO:0015081	16515	146	3	1	547	1	3	false	0.26691042047529834	0.6796904893498876	3.9035497607233794E-137	sodium ion transmembrane transporter activity
GO:0005654	16515	1101	3	1	10934	3	2	false	0.2727100866528247	0.6864771146778001	0.0	nucleoplasm
GO:0098878	16515	40	3	1	145	1	1	false	0.27586206896550686	0.6865203761755228	1.0963422576228304E-36	neurotransmitter receptor complex
GO:0005267	16515	125	3	1	447	1	2	false	0.2796420581655503	0.6881079858230957	2.1504014610743708E-114	potassium channel activity
GO:0098984	16515	348	3	1	1222	1	1	false	0.2847790507365916	0.6929623567923728	3.52185E-316	neuron to neuron synapse
GO:0007165	16515	4610	3	2	12851	3	5	false	0.2937143213818386	0.6958442313280698	0.0	signal transduction
GO:0099529	16515	45	3	1	153	1	2	false	0.29411764705880683	0.6958442313280698	7.897778436272192E-40	neurotransmitter receptor activity involved in regulation of postsynaptic membrane potential
GO:0015079	16515	164	3	1	555	1	3	false	0.2954954954954817	0.6958442313280698	1.3292276384080822E-145	potassium ion transmembrane transporter activity
GO:0023052	16515	5095	3	2	13878	3	1	false	0.3053701129467339	0.7114473908014332	0.0	signaling
GO:0098796	16515	1005	3	1	8532	3	2	false	0.3134173661069874	0.7225095071308446	0.0	membrane protein complex
GO:0099536	16515	688	3	1	2147	1	2	false	0.3204471355378102	0.726874789067239	0.0	synaptic signaling
GO:0036094	16515	1120	3	1	9221	3	1	false	0.32194910748640265	0.726874789067239	0.0	small molecule binding
GO:0065007	16515	9584	3	3	13878	3	1	false	0.32931968937529044	0.7359286936039653	0.0	biological regulation
GO:0006793	16515	3009	3	1	8863	1	1	false	0.33950129752937425	0.7431426147610801	0.0	phosphorus metabolic process
GO:0060078	16515	129	3	1	375	1	1	false	0.34399999999997005	0.7431426147610801	3.447874483454012E-104	regulation of postsynaptic membrane potential
GO:0010008	16515	454	3	1	2387	2	3	false	0.34428349143231207	0.7431426147610801	0.0	endosome membrane
GO:0007154	16515	5113	3	2	12841	3	1	false	0.34936650683767567	0.7431426147610801	0.0	cell communication
GO:0098889	16515	72	3	1	206	1	2	false	0.3495145631068094	0.7431426147610801	2.179251479495215E-57	intrinsic component of presynaptic membrane
GO:0098936	16515	104	3	1	294	1	2	false	0.3537414965986627	0.7431855500819573	2.2581949814294223E-82	intrinsic component of postsynaptic membrane
GO:0099094	16515	155	3	1	435	1	2	false	0.3563218390803905	0.7431855500819573	2.2998787197688744E-122	ligand-gated cation channel activity
GO:0015276	16515	178	3	1	494	1	2	false	0.3603238866397403	0.7444427469255012	1.5932735300679006E-139	ligand-gated ion channel activity
GO:0099699	16515	128	3	1	344	1	2	false	0.3720930232557984	0.7615735709628023	5.505157902967546E-98	integral component of synaptic membrane
GO:0045211	16515	263	3	1	683	1	2	false	0.38506588579795026	0.7808280462013991	6.417651019588943E-197	postsynaptic membrane
GO:0022835	16515	90	3	1	222	1	2	false	0.4054054054053878	0.8145301264566965	1.4827208093965395E-64	transmitter-gated channel activity
GO:0005887	16515	333	3	1	803	1	2	false	0.41469489414686944	0.8170764513131344	8.269589478432813E-236	integral component of plasma membrane
GO:1990026	16515	33	3	1	79	1	2	false	0.4177215189873397	0.8170764513131344	5.340939324893757E-23	hippocampal mossy fiber expansion
GO:0030054	16515	1821	3	1	10934	3	1	false	0.4210739562695423	0.8170764513131344	0.0	cell junction
GO:0006661	16515	117	3	1	276	1	2	false	0.42391304347828823	0.8170764513131344	4.1957986905064308E-81	phosphatidylinositol biosynthetic process
GO:0046486	16515	395	3	1	922	1	1	false	0.4284164859003147	0.8170764513131344	1.3937572883699088E-272	glycerolipid metabolic process
GO:0016192	16515	2128	3	2	4702	3	1	false	0.42905841050689714	0.8170764513131344	0.0	vesicle-mediated transport
GO:0051716	16515	5952	3	2	13037	3	2	false	0.4349792601163406	0.818207553632563	0.0	cellular response to stimulus
GO:0042995	16515	1906	3	1	10934	3	1	false	0.4371245834475337	0.818207553632563	0.0	cell projection
GO:0015077	16515	347	3	1	782	1	2	false	0.4437340153453182	0.8235402488188532	1.956639306244118E-232	monovalent inorganic cation transmembrane transporter activity
GO:0005488	16515	9221	3	3	11969	3	1	false	0.4572229480303556	0.831308836926837	0.0	binding
GO:0016597	16515	116	3	1	249	1	1	false	0.46586345381528466	0.831308836926837	3.9024864869396065E-74	amino acid binding
GO:0099056	16515	64	3	1	136	1	2	false	0.470588235294119	0.831308836926837	2.1234658401598604E-40	integral component of presynaptic membrane
GO:0071840	16515	6683	3	2	13878	3	1	false	0.47234086918273366	0.831308836926837	0.0	cellular component organization or biogenesis
GO:0034705	16515	80	3	1	168	1	1	false	0.476190476190482	0.831308836926837	5.2551440804117105E-50	potassium channel complex
GO:1904315	16515	44	3	1	91	1	2	false	0.4835164835164821	0.831308836926837	5.0849854635097636E-27	transmitter-gated ion channel activity involved in regulation of postsynaptic membrane potential
GO:0043168	16515	1438	3	1	2941	1	1	false	0.4889493369593451	0.831308836926837	0.0	anion binding
GO:0015672	16515	530	3	1	1064	1	1	false	0.4981203007519955	0.831308836926837	2.0844E-319	monovalent inorganic cation transport
GO:0097447	16515	581	3	1	1166	1	3	false	0.49828473413403224	0.831308836926837	0.0	dendritic tree
GO:0009058	16515	4757	3	1	9406	1	1	false	0.5057410163721884	0.831308836926837	0.0	biosynthetic process
GO:0022834	16515	178	3	1	350	1	1	false	0.5085714285714544	0.831308836926837	1.0769070611948206E-104	ligand-gated channel activity
GO:0016043	16515	6509	3	2	12854	3	2	false	0.5095692309747943	0.831308836926837	0.0	cellular component organization
GO:0016607	16515	385	3	1	754	1	1	false	0.5106100795757044	0.831308836926837	4.304345065343082E-226	nuclear speck
GO:0046873	16515	460	3	1	896	1	2	false	0.5133928571430352	0.831308836926837	9.792974397097512E-269	metal ion transmembrane transporter activity
GO:0044249	16515	4600	3	1	8896	1	2	false	0.5170863309352786	0.831308836926837	0.0	cellular biosynthetic process
GO:1901576	16515	4681	3	1	9027	1	2	false	0.518555444775452	0.831308836926837	0.0	organic substance biosynthetic process
GO:0035556	16515	2462	3	1	11378	3	2	false	0.5188496941832824	0.831308836926837	0.0	intracellular signal transduction
GO:0005737	16515	6076	3	2	11683	3	2	false	0.5300942492588145	0.831308836926837	0.0	cytoplasm
GO:0005575	16515	11845	3	3	14589	3	1	false	0.5351899274240102	0.831308836926837	0.0	cellular_component
GO:0050896	16515	7281	3	2	13878	3	1	false	0.5369377066449057	0.831308836926837	0.0	response to stimulus
GO:0051234	16515	4792	3	3	5875	3	1	false	0.542596114753176	0.831308836926837	0.0	establishment of localization
GO:0006996	16515	4814	3	2	6509	2	1	false	0.5469657491843531	0.831308836926837	0.0	organelle organization
GO:0007267	16515	1687	3	1	5153	2	2	false	0.5476279119758475	0.831308836926837	0.0	cell-cell signaling
GO:0043005	16515	1047	3	1	1906	1	1	false	0.54931794333664	0.831308836926837	0.0	neuron projection
GO:0050877	16515	817	3	1	1482	1	1	false	0.5512820512820672	0.831308836926837	0.0	nervous system process
GO:0003674	16515	11969	3	3	14589	3	1	false	0.5521759367843886	0.831308836926837	0.0	molecular_function
GO:0030425	16515	581	3	1	1047	1	2	false	0.5549188156636807	0.831308836926837	1.4979502321803E-311	dendrite
GO:0022803	16515	540	3	1	969	1	1	false	0.5572755417954148	0.831308836926837	4.5450251904428766E-288	passive transmembrane transporter activity
GO:0046474	16515	205	3	1	367	1	3	false	0.5585831062670453	0.831308836926837	9.913361938054178E-109	glycerophospholipid biosynthetic process
GO:0005230	16515	100	3	1	178	1	1	false	0.561797752809004	0.831308836926837	1.6949949562485708E-52	extracellular ligand-gated ion channel activity
GO:0030424	16515	602	3	1	1047	1	1	false	0.5749761222538338	0.8353733746801687	3.60013370824989E-309	axon
GO:0050804	16515	387	3	1	673	1	2	false	0.5750371471025532	0.8353733746801687	1.6518777353779856E-198	modulation of chemical synaptic transmission
GO:0098805	16515	1574	3	1	6329	3	1	false	0.5759880345968287	0.8353733746801687	0.0	whole membrane
GO:0005216	16515	494	3	1	848	1	3	false	0.5825471698110974	0.8393278301883575	2.1133661329335257E-249	ion channel activity
GO:0098588	16515	1881	3	1	3159	1	1	false	0.5954415954409462	0.8487256962688468	0.0	bounding membrane of organelle
GO:0005261	16515	413	3	1	692	1	2	false	0.5968208092484127	0.8487256962688468	7.370649269435062E-202	cation channel activity
GO:0004970	16515	60	3	1	99	1	3	false	0.6060606060605888	0.8535935189170145	1.818679918792965E-28	ionotropic glutamate receptor activity
GO:0046488	16515	196	3	1	322	1	1	false	0.6086956521738635	0.8535935189170145	5.509634332467829E-93	phosphatidylinositol metabolic process
GO:0043226	16515	9283	3	3	10934	3	1	false	0.6119369062555766	0.8535935189170145	0.0	organelle
GO:0034220	16515	1054	3	1	1710	1	2	false	0.6163742690054267	0.8542256682661139	0.0	ion transmembrane transport
GO:0031981	16515	2789	3	1	4497	1	2	false	0.6201912386041649	0.8542256682661139	0.0	nuclear lumen
GO:0005769	16515	339	3	1	865	2	1	false	0.6304993577394773	0.8588653042857178	1.0317500152976027E-250	early endosome
GO:0016595	16515	74	3	1	116	1	1	false	0.6379310344827669	0.8588653042857178	1.369717186913711E-32	glutamate binding
GO:0022857	16515	969	3	1	1516	1	2	false	0.6391820580481979	0.8588653042857178	0.0	transmembrane transporter activity
GO:0008324	16515	645	3	1	1009	1	2	false	0.6392467789889132	0.8588653042857178	1.156984187614412E-285	cation transmembrane transporter activity
GO:0005886	16515	5537	3	3	6400	3	2	false	0.6475180963728178	0.8602895618183967	0.0	plasma membrane
GO:0022836	16515	350	3	1	539	1	1	false	0.6493506493507071	0.8602895618183967	6.202121895716514E-151	gated channel activity
GO:0055085	16515	1399	3	1	4702	3	1	false	0.6534543649372831	0.8602895618183967	0.0	transmembrane transport
GO:0006811	16515	1419	3	1	4702	3	1	false	0.6597133150776103	0.8602895618183967	0.0	ion transport
GO:0043231	16515	7335	3	2	9029	2	2	false	0.6599481570113728	0.8602895618183967	0.0	intracellular membrane-bounded organelle
GO:0045202	16515	1222	3	1	1821	1	1	false	0.6710598572206609	0.8648967407260565	0.0	synapse
GO:0015075	16515	807	3	1	1202	1	2	false	0.6713810316138338	0.8648967407260565	0.0	ion transmembrane transporter activity
GO:0098655	16515	854	3	1	1249	1	2	false	0.6837469975980393	0.8667759450177912	0.0	cation transmembrane transport
GO:0043167	16515	2941	3	1	9221	3	1	false	0.6841516008178558	0.8667759450177912	0.0	ion binding
GO:0070013	16515	3948	3	1	9004	2	2	false	0.6847134177537803	0.8667759450177912	0.0	intracellular organelle lumen
GO:0004888	16515	596	3	1	850	1	1	false	0.7011764705885416	0.881682018796101	2.4718895390397115E-224	transmembrane signaling receptor activity
GO:0005515	16515	5904	3	2	9221	3	1	false	0.7049167554548422	0.881682018796101	0.0	protein binding
GO:0005634	16515	3375	3	1	7335	2	1	false	0.7085663712699258	0.881682018796101	0.0	nucleus
GO:0031090	16515	3159	3	1	9284	3	2	false	0.7128951769900052	0.8820567444113623	0.0	organelle membrane
GO:0006650	16515	322	3	1	446	1	2	false	0.7219730941703472	0.8876292783270626	7.689835624801014E-114	glycerophospholipid metabolic process
GO:0030001	16515	779	3	1	1064	1	1	false	0.7321428571432166	0.8876292783270626	1.0752815419801313E-267	metal ion transport
GO:0035235	16515	63	3	1	86	1	1	false	0.7325581395348911	0.8876292783270626	2.115582679012702E-21	ionotropic glutamate receptor signaling pathway
GO:0034703	16515	168	3	1	228	1	1	false	0.7368421052631177	0.8876292783270626	1.4269274253698234E-56	cation channel complex
GO:0031974	16515	3948	3	1	10934	3	1	false	0.7392158562699492	0.8876292783270626	0.0	membrane-enclosed lumen
GO:0099055	16515	99	3	1	133	1	2	false	0.744360902255682	0.8876292783270626	1.8525853898994203E-32	integral component of postsynaptic membrane
GO:0023051	16515	3308	3	1	9004	3	2	false	0.7468841002013573	0.8876292783270626	0.0	regulation of signaling
GO:0006812	16515	1064	3	1	1419	1	1	false	0.7498238195913542	0.8876292783270626	0.0	cation transport
GO:0065008	16515	3583	3	1	9584	3	1	false	0.7545577749466303	0.8884309285661938	0.0	regulation of biological quality
GO:0098590	16515	2390	3	1	6329	3	2	false	0.7589940821157433	0.8888754223708437	0.0	plasma membrane region
GO:0010646	16515	3269	3	1	8383	3	2	false	0.7730216690126152	0.8947049248347041	0.0	regulation of cell communication
GO:0032991	16515	4639	3	1	11845	3	1	false	0.774883797500698	0.8947049248347041	0.0	protein-containing complex
GO:0098660	16515	820	3	1	1054	1	1	false	0.7779886148008863	0.8947049248347041	1.5108267658204105E-241	inorganic ion transmembrane transport
GO:0110165	16515	10934	3	3	11845	3	1	false	0.786543683336195	0.8947049248347041	0.0	cellular anatomical entity
GO:0022890	16515	616	3	1	782	1	2	false	0.7877237851664177	0.8947049248347041	7.754286867836614E-175	inorganic cation transmembrane transporter activity
GO:0009987	16515	12841	3	3	13878	3	1	false	0.7921516040267216	0.8947049248347041	0.0	cellular process
GO:0015318	16515	768	3	1	969	1	1	false	0.7925696594426146	0.8947049248347041	4.492427514227734E-214	inorganic molecular entity transmembrane transporter activity
GO:0120025	16515	1906	3	1	2390	1	2	false	0.797489539750139	0.8956420984886176	0.0	plasma membrane bounded cell projection
GO:0043233	16515	3948	3	1	9283	3	2	false	0.8102270399990588	0.9012412963373557	0.0	organelle lumen
GO:0007166	16515	2604	3	1	4610	2	1	false	0.81070564099753	0.9012412963373557	0.0	cell surface receptor signaling pathway
GO:0032501	16515	6028	3	1	13878	3	1	false	0.8190509873980014	0.9032544052859756	0.0	multicellular organismal process
GO:0098662	16515	754	3	1	917	1	2	false	0.8222464558339635	0.9032544052859756	1.2439668276924448E-185	inorganic cation transmembrane transport
GO:0016021	16515	749	3	1	908	1	1	false	0.8248898678410735	0.9032544052859756	3.3519406952242996E-182	integral component of membrane
GO:0008150	16515	13878	3	3	14589	3	1	false	0.8607945342954457	0.9378806119935454	0.0	biological_process
GO:0022824	16515	90	3	1	100	1	2	false	0.9000000000000044	0.97549839667683	5.77690423453352E-14	transmitter-gated ion channel activity
GO:0043227	16515	7507	3	2	9283	3	1	false	0.9042291074219019	0.97549839667683	0.0	membrane-bounded organelle
GO:0034702	16515	228	3	1	248	1	1	false	0.9193548387097966	0.9869544592031639	6.900759791040244E-30	ion channel complex
GO:0044238	16515	8708	3	1	9406	1	1	false	0.9257920476364541	0.9890168704018705	0.0	primary metabolic process
GO:0043229	16515	9004	3	2	10673	3	2	false	0.9343130735760479	0.9901393800707993	0.0	intracellular organelle
GO:0032279	16515	326	3	1	348	1	2	false	0.9367816091955262	0.9901393800707993	2.6942141911331886E-35	asymmetric synapse
GO:0006810	16515	4702	3	3	4792	3	1	false	0.9446963562444106	0.9901393800707993	1.9528703698435357E-193	transport
GO:0014069	16515	326	3	1	345	1	2	false	0.94492753623195	0.9901393800707993	1.2182739717218095E-31	postsynaptic density
GO:0071704	16515	8995	3	1	9406	1	1	false	0.9563044864969051	0.9940787479310099	0.0	organic substance metabolic process
GO:0005622	16515	10525	3	2	11845	3	1	false	0.9655311321890564	0.9940787479310099	0.0	intracellular
GO:0008152	16515	9406	3	1	13878	3	1	false	0.9665553061074156	0.9940787479310099	0.0	metabolic process
GO:0044237	16515	8863	3	1	13059	3	2	false	0.9668437137411192	0.9940787479310099	0.0	cellular metabolic process
GO:0097457	16515	35	3	1	36	1	1	false	0.9722222222222209	0.9949376947040485	0.027777777777777804	hippocampal mossy fiber
GO:0099537	16515	678	3	1	688	1	1	false	0.9854651162789891	0.9981481481479771	1.6308581617624151E-22	trans-synaptic signaling
GO:0098916	16515	673	3	1	678	1	1	false	0.9926253687314729	0.9981481481479771	8.500657496417303E-13	anterograde trans-synaptic signaling
GO:0038023	16515	850	3	1	856	1	1	false	0.9929906542054951	0.9981481481479771	1.862586969397614E-15	signaling receptor activity
GO:0006796	16515	2991	3	1	3009	1	1	false	0.9940179461596822	0.9981481481479771	1.6476590431454356E-47	phosphate-containing compound metabolic process
GO:0015267	16515	539	3	1	540	1	1	false	0.9981481481479771	0.9981481481479771	0.0018518518518518792	channel activity
GO:0000000	16515	14589	3	3	0	0	0	true	1.0	1.0	1.0	Gene Ontology
GO:0007268	16515	673	3	1	673	1	1	true	1.0	1.0	1.0	chemical synaptic transmission
