## Supplementary File S4 for "PIGNON: A protein-protein interaction-guided functional enrichment analysis for quantitative proteomics": table-mcl2_cluster1097-Parent-Child-Union-Benjamini-Hochberg.txt

ID	Pop.total	Pop.term	Study.total	Study.term	Pop.family	Study.family	nparents	is.trivial	p	p.adjusted	p.min	name
GO:0015643	16515	11	3	1	9221	2	1	false	0.002384564517347594	0.349631669933921	9.799160531280061E-37	toxic substance binding
GO:0003254	16515	40	3	1	8433	1	4	false	0.004743270484973367	0.349631669933921	8.176989799199801E-110	regulation of membrane depolarization
GO:0017110	16515	9	3	1	1312	1	1	false	0.006859756097558423	0.349631669933921	3.2381797482958095E-23	nucleoside-diphosphatase activity
GO:0031224	16515	908	3	2	10934	2	2	false	0.006889293988845734	0.349631669933921	0.0	intrinsic component of membrane
GO:0086065	16515	49	3	1	5145	1	2	false	0.009523809523826351	0.38666666666734983	1.0612116267372786E-119	cell communication involved in cardiac conduction
GO:0086019	16515	26	3	1	1702	1	2	false	0.015276145710918199	0.41636707227210645	4.8307792096123414E-58	cell-cell signaling involved in cardiac conduction
GO:0001518	16515	11	3	1	561	1	3	false	0.019607843137255523	0.41636707227210645	2.5433743110794345E-23	voltage-gated sodium channel complex
GO:0044325	16515	119	3	1	5904	1	1	false	0.020155826558213182	0.41636707227210645	3.1604417993175626E-252	ion channel binding
GO:0035637	16515	161	3	1	7893	1	2	false	0.020397820853975953	0.41636707227210645	0.0	multicellular organismal signaling
GO:0030018	16515	123	3	1	10934	2	2	false	0.022373098422805382	0.41636707227210645	4.10917131915143E-292	Z disc
GO:0031674	16515	134	3	1	10934	2	2	false	0.024361614169261817	0.41636707227210645	2.8740248587E-313	I band
GO:0002027	16515	89	3	1	3616	1	2	false	0.024612831858449643	0.41636707227210645	1.022289612311874E-180	regulation of heart rate
GO:0034656	16515	40	3	1	1308	1	3	false	0.03058103975535337	0.4598141060687955	3.2282364085414947E-77	nucleobase-containing small molecule catabolic process
GO:1903524	16515	58	3	1	1829	1	3	false	0.03171131765991693	0.4598141060687955	3.6262618824632584E-111	positive regulation of blood circulation
GO:0030017	16515	194	3	1	10934	2	2	false	0.03517242751230495	0.4760001856665269	0.0	sarcomere
GO:0043292	16515	225	3	1	8742	2	3	false	0.050816068328880096	0.5898574561402645	0.0	contractile fiber
GO:0032409	16515	223	3	1	4061	1	2	false	0.05491258310758211	0.5898574561402645	0.0	regulation of transporter activity
GO:1990351	16515	256	3	1	4639	1	1	false	0.05518430696261833	0.5898574561402645	0.0	transporter complex
GO:0030048	16515	137	3	1	2379	1	2	false	0.05758722152168515	0.5898574561402645	7.382606313090707E-227	actin filament-based movement
GO:0031228	16515	53	3	1	912	1	2	false	0.05811403508771079	0.5898574561402645	2.6325012701444945E-87	intrinsic component of Golgi membrane
GO:0016248	16515	36	3	1	540	1	2	false	0.06666666666666758	0.6219362745097733	5.278611958243454E-57	channel inhibitor activity
GO:0016247	16515	115	3	1	1567	1	1	false	0.07338864071472903	0.6219362745097733	7.8680178024374E-178	channel regulator activity
GO:0010765	16515	29	3	1	376	1	3	false	0.07712765957446956	0.6219362745097733	5.589278039185299E-44	positive regulation of sodium ion transport
GO:0044270	16515	526	3	1	6074	1	2	false	0.0865986170563182	0.6219362745097733	0.0	cellular nitrogen compound catabolic process
GO:0019871	16515	8	3	1	91	1	3	false	0.08791208791208781	0.6219362745097733	1.1766519726668381E-11	sodium channel inhibitor activity
GO:0046700	16515	523	3	1	5652	1	2	false	0.09253361641880606	0.6219362745097733	0.0	heterocycle catabolic process
GO:0019439	16515	540	3	1	5673	1	2	false	0.09518773135912169	0.6219362745097733	0.0	aromatic compound catabolic process
GO:1901361	16515	560	3	1	5697	1	2	false	0.09829734948190218	0.6219362745097733	0.0	organic cyclic compound catabolic process
GO:0042391	16515	375	3	1	3583	1	1	false	0.10466089868832205	0.6219362745097733	0.0	regulation of membrane potential
GO:0044282	16515	365	3	1	3416	1	2	false	0.1068501170958283	0.6219362745097733	0.0	small molecule catabolic process
GO:0030029	16515	719	3	1	12841	2	1	false	0.10885400177192539	0.6219362745097733	0.0	actin filament-based process
GO:0086015	16515	7	3	1	64	1	2	false	0.10937499999999879	0.6219362745097733	1.6097455489376898E-9	SA node cell action potential
GO:0051050	16515	859	3	1	7837	1	3	false	0.1096082684697679	0.6219362745097733	0.0	positive regulation of transport
GO:0034655	16515	492	3	1	4444	1	5	false	0.11071107110723472	0.6219362745097733	0.0	nucleobase-containing compound catabolic process
GO:0043270	16515	219	3	1	1946	1	3	false	0.11253854059611346	0.6219362745097733	1.7089279859771584E-296	positive regulation of ion transport
GO:0034706	16515	20	3	1	168	1	1	false	0.1190476190476209	0.6219362745097733	2.462034484009105E-26	sodium channel complex
GO:0055086	16515	656	3	1	5306	1	2	false	0.12363362231400009	0.6219362745097733	0.0	nucleobase-containing small molecule metabolic process
GO:0086006	16515	4	3	1	31	1	2	false	0.12903225806451574	0.6219362745097733	3.178134435086601E-5	voltage-gated sodium channel activity involved in cardiac muscle cell action potential
GO:2000649	16515	40	3	1	310	1	3	false	0.12903225806452176	0.6219362745097733	2.50919208776979E-51	regulation of sodium ion transmembrane transporter activity
GO:0045823	16515	35	3	1	269	1	3	false	0.13011152416356003	0.6219362745097733	9.493770750328124E-45	positive regulation of heart contraction
GO:0031226	16515	388	3	1	5669	2	2	false	0.13221169796048154	0.6219362745097733	0.0	intrinsic component of plasma membrane
GO:1902305	16515	51	3	1	383	1	3	false	0.13315926892951785	0.6219362745097733	9.148737270598267E-65	regulation of sodium ion transmembrane transport
GO:0005272	16515	65	3	1	486	1	2	false	0.13374485596705038	0.6219362745097733	1.705459747837584E-82	sodium channel activity
GO:0044057	16515	491	3	1	3474	1	2	false	0.14133563615453276	0.6219362745097733	0.0	regulation of system process
GO:0086070	16515	7	3	1	49	1	1	false	0.14285714285714435	0.6219362745097733	1.1641364393983505E-8	SA node cell to atrial cardiac muscle cell communication
GO:1990778	16515	300	3	1	2012	1	1	false	0.1491053677931604	0.6219362745097733	0.0	protein localization to cell periphery
GO:0060371	16515	6	3	1	40	1	1	false	0.15000000000000094	0.6219362745097733	2.6052657631605334E-7	regulation of atrial cardiac muscle cell membrane depolarization
GO:0060373	16515	6	3	1	40	1	1	false	0.15000000000000094	0.6219362745097733	2.6052657631605334E-7	regulation of ventricular cardiac muscle cell membrane depolarization
GO:0098797	16515	455	3	1	5728	2	2	false	0.1525716663107139	0.6219362745097733	0.0	plasma membrane protein complex
GO:0002028	16515	69	3	1	449	1	2	false	0.15367483296210724	0.6219362745097733	4.19342726593317E-83	regulation of sodium ion transport
GO:0030173	16515	50	3	1	320	1	2	false	0.1562499999999923	0.6219362745097733	9.575248749828281E-60	integral component of Golgi membrane
GO:0099106	16515	94	3	1	540	1	2	false	0.17407407407407277	0.6545624397298548	8.496860083238045E-108	ion channel regulator activity
GO:0086010	16515	29	3	1	160	1	2	false	0.1812500000000005	0.6545624397298548	1.5887187874108503E-32	membrane depolarization during action potential
GO:0034762	16515	444	3	1	2438	1	2	false	0.18211648892536647	0.6545624397298548	0.0	regulation of transmembrane transport
GO:0031300	16515	343	3	1	3573	2	2	false	0.18280424698188383	0.6545624397298548	0.0	intrinsic component of organelle membrane
GO:0044281	16515	1811	3	1	9406	1	1	false	0.19253667871594604	0.6545624397298548	0.0	small molecule metabolic process
GO:0005794	16515	859	3	1	8452	2	3	false	0.19294708736104646	0.6545624397298548	0.0	Golgi apparatus
GO:0051899	16515	73	3	1	375	1	1	false	0.19466666666665058	0.6545624397298548	1.0167131980119521E-79	membrane depolarization
GO:0035725	16515	154	3	1	790	1	2	false	0.19493670886076023	0.6545624397298548	1.575889815423574E-168	sodium ion transmembrane transport
GO:0051240	16515	1553	3	1	7916	1	3	false	0.19618494189035546	0.6545624397298548	0.0	positive regulation of multicellular organismal process
GO:0022898	16515	214	3	1	1088	1	3	false	0.1966911764705475	0.6545624397298548	1.7956298527882883E-233	regulation of transmembrane transporter activity
GO:0017080	16515	30	3	1	150	1	2	false	0.20000000000000512	0.6548387096774361	3.105707216670694E-32	sodium channel regulator activity
GO:0010460	16515	21	3	1	102	1	2	false	0.2058823529411759	0.6633986928104557	3.0805726315004322E-22	positive regulation of heart rate
GO:0006814	16515	197	3	1	937	1	2	false	0.21024546424753207	0.6638202374254123	1.6465904742168215E-208	sodium ion transport
GO:1901575	16515	1956	3	1	9133	1	2	false	0.21416840030540835	0.6638202374254123	0.0	organic substance catabolic process
GO:0098796	16515	1005	3	1	8532	2	2	false	0.2217209478914215	0.6638202374254123	0.0	membrane protein complex
GO:0019233	16515	87	3	1	388	1	1	false	0.2242268041237308	0.6638202374254123	4.3066592972689575E-89	sensory perception of pain
GO:0086091	16515	36	3	1	158	1	2	false	0.22784810126583246	0.6638202374254123	1.982143367593593E-36	regulation of heart rate by cardiac conduction
GO:0043269	16515	540	3	1	2360	1	2	false	0.22881355932216044	0.6638202374254123	0.0	regulation of ion transport
GO:0044248	16515	2055	3	1	8923	1	2	false	0.23030370951582915	0.6638202374254123	0.0	cellular catabolic process
GO:0032879	16515	2429	3	1	10462	1	2	false	0.23217358057736096	0.6638202374254123	0.0	regulation of localization
GO:0032412	16515	207	3	1	864	1	3	false	0.23958333333325166	0.6732159801085247	7.874532200122053E-206	regulation of ion transmembrane transporter activity
GO:0003008	16515	1482	3	1	6028	1	1	false	0.2458526874591416	0.6732159801085247	0.0	system process
GO:0005215	16515	1093	3	1	11969	3	1	false	0.24972054429638962	0.6732159801085247	0.0	transporter activity
GO:0009056	16515	2357	3	1	9406	1	1	false	0.25058473314938123	0.6732159801085247	0.0	catabolic process
GO:0099080	16515	1510	3	1	10934	2	1	false	0.25714157892541484	0.6732159801085247	0.0	supramolecular complex
GO:0003012	16515	389	3	1	1482	1	1	false	0.262483130904169	0.6732159801085247	0.0	muscle system process
GO:0071944	16515	5612	3	2	10934	2	1	false	0.26341440040921293	0.6732159801085247	0.0	cell periphery
GO:0015081	16515	146	3	1	547	1	3	false	0.26691042047529834	0.6732159801085247	3.9035497607233794E-137	sodium ion transmembrane transporter activity
GO:0086018	16515	7	3	1	26	1	2	false	0.2692307692307689	0.6732159801085247	1.520218911523251E-6	SA node cell to atrial cardiac muscle cell signaling
GO:0005737	16515	6076	3	2	11683	2	2	false	0.27045341452748134	0.6732159801085247	0.0	cytoplasm
GO:0005244	16515	220	3	1	807	1	2	false	0.27261462205703496	0.6732159801085247	1.5065292345287959E-204	voltage-gated ion channel activity
GO:0051239	16515	2782	3	1	10089	1	2	false	0.27574586182970434	0.6732159801085247	0.0	regulation of multicellular organismal process
GO:0086012	16515	20	3	1	71	1	2	false	0.2816901408450725	0.6732159801085247	4.437172176372006E-18	membrane depolarization during cardiac muscle cell action potential
GO:0072657	16515	581	3	1	2012	1	1	false	0.2887673956261367	0.6732159801085247	0.0	protein localization to membrane
GO:0005248	16515	19	3	1	65	1	1	false	0.29230769230769	0.6732159801085247	8.115850904071712E-17	voltage-gated sodium channel activity
GO:0034765	16515	368	3	1	1256	1	3	false	0.29299363057312516	0.6732159801085247	0.0	regulation of ion transmembrane transport
GO:0006928	16515	2076	3	1	12841	2	1	false	0.2972127829431051	0.6732159801085247	0.0	movement of cell or subcellular component
GO:0055085	16515	1399	3	1	4702	1	1	false	0.29753296469712665	0.6732159801085247	0.0	transmembrane transport
GO:0051049	16515	1594	3	1	5283	1	2	false	0.3017225061525284	0.6732159801085247	0.0	regulation of transport
GO:0006811	16515	1419	3	1	4702	1	1	false	0.30178647384175245	0.6732159801085247	0.0	ion transport
GO:1904062	16515	271	3	1	882	1	2	false	0.3072562358277979	0.6779675638374235	1.7321194464145264E-235	regulation of cation transmembrane transport
GO:0003013	16515	478	3	1	1482	1	1	false	0.3225371120107893	0.6906263607278191	0.0	circulatory system process
GO:0086066	16515	16	3	1	49	1	1	false	0.32653061224490143	0.6906263607278191	2.986760592601444E-13	atrial cardiac muscle cell to AV node cell communication
GO:0007267	16515	1687	3	1	5153	1	2	false	0.3273821075087925	0.6906263607278191	0.0	cell-cell signaling
GO:0000139	16515	665	3	1	2012	1	2	false	0.33051689860820016	0.6906263607278191	0.0	Golgi membrane
GO:0016020	16515	6329	3	2	10934	2	1	false	0.3350295766107691	0.6906263607278191	0.0	membrane
GO:0001508	16515	127	3	1	375	1	1	false	0.3386666666666399	0.6906263607278191	1.2790879321613086E-103	action potential
GO:0086014	16515	16	3	1	47	1	2	false	0.3404255319148923	0.6906263607278191	6.652330410794078E-13	atrial cardiac muscle cell action potential
GO:1902495	16515	248	3	1	1317	2	3	false	0.3412702259210773	0.6906263607278191	7.20911802188476E-276	transmembrane transporter complex
GO:0098772	16515	1567	3	1	11969	3	2	false	0.3436121302143337	0.6906263607278191	0.0	molecular function regulator
GO:0010959	16515	324	3	1	915	1	2	false	0.35409836065578487	0.7047251687561209	1.9233683041247344E-257	regulation of metal ion transport
GO:0008200	16515	35	3	1	95	1	2	false	0.3684210526315686	0.7261113949923149	8.323540185513176E-27	ion channel inhibitor activity
GO:0065008	16515	3583	3	1	9584	1	1	false	0.373852253754843	0.7297243107768738	0.0	regulation of biological quality
GO:1903522	16515	251	3	1	665	1	2	false	0.377443609022521	0.7297243107768738	1.1913641175900807E-190	regulation of blood circulation
GO:0016817	16515	1312	3	1	3358	1	1	false	0.3907087552116796	0.7482441255468958	0.0	hydrolase activity, acting on acid anhydrides
GO:0086003	16515	64	3	1	155	1	2	false	0.41290322580645394	0.7833584564365434	3.5820882710616415E-45	cardiac muscle cell contraction
GO:0072659	16515	252	3	1	591	1	2	false	0.42639593908638407	0.8014664410605182	2.2999490613522534E-174	protein localization to plasma membrane
GO:0015077	16515	347	3	1	782	1	2	false	0.4437340153453182	0.8202020202020195	1.956639306244118E-232	monovalent inorganic cation transmembrane transporter activity
GO:0045134	16515	4	3	1	9	1	1	false	0.44444444444444403	0.8202020202020195	0.007936507936507922	uridine-diphosphatase activity
GO:0060048	16515	129	3	1	279	1	2	false	0.4623655913978655	0.8369565217390488	4.744704820430687E-83	cardiac muscle contraction
GO:0051641	16515	2730	3	1	5875	1	1	false	0.46468085106490864	0.8369565217390488	0.0	cellular localization
GO:0007600	16515	388	3	1	817	1	1	false	0.4749082007343043	0.8369565217390488	1.1461051024118381E-244	sensory perception
GO:0042592	16515	1707	3	1	3583	1	1	false	0.4764164108288804	0.8369565217390488	0.0	homeostatic process
GO:0033036	16515	2808	3	1	5875	1	1	false	0.47795744680895536	0.8369565217390488	0.0	macromolecule localization
GO:0061337	16515	121	3	1	253	1	2	false	0.4782608695651707	0.8369565217390488	1.7495905393196827E-75	cardiac conduction
GO:0006139	16515	4384	3	1	8848	1	5	false	0.49547920433637904	0.8507951609489677	0.0	nucleobase-containing compound metabolic process
GO:0015672	16515	530	3	1	1064	1	1	false	0.4981203007519955	0.8507951609489677	2.0844E-319	monovalent inorganic cation transport
GO:0086001	16515	64	3	1	127	1	1	false	0.5039370078740223	0.8507951609489677	8.350331113586629E-38	cardiac muscle cell action potential
GO:0006941	16515	160	3	1	317	1	1	false	0.5047318611986924	0.8507951609489677	8.483385345403164E-95	striated muscle contraction
GO:0046483	16515	4528	3	1	8863	1	1	false	0.5108879611877025	0.8507951609489677	0.0	heterocycle metabolic process
GO:0046873	16515	460	3	1	896	1	2	false	0.5133928571430352	0.8507951609489677	9.792974397097512E-269	metal ion transmembrane transporter activity
GO:0006725	16515	4570	3	1	8863	1	1	false	0.5156267629462289	0.8507951609489677	0.0	cellular aromatic compound metabolic process
GO:0060047	16515	250	3	1	478	1	2	false	0.5230125523012195	0.8507951609489677	5.823095349036605E-143	heart contraction
GO:0016787	16515	3358	3	1	6357	1	1	false	0.5282365895857171	0.8507951609489677	0.0	hydrolase activity
GO:1901360	16515	4777	3	1	8995	1	1	false	0.5310728182328325	0.8507951609489677	0.0	organic cyclic compound metabolic process
GO:0012505	16515	3456	3	1	10934	2	3	false	0.5322708642390094	0.8507951609489677	0.0	endomembrane system
GO:0003015	16515	258	3	1	478	1	1	false	0.5397489539748717	0.8556619478414571	1.588420873673413E-142	heart process
GO:0034641	16515	5039	3	1	9147	1	2	false	0.5508910025088619	0.8556619478414571	0.0	cellular nitrogen compound metabolic process
GO:0050877	16515	817	3	1	1482	1	1	false	0.5512820512820672	0.8556619478414571	0.0	nervous system process
GO:0003674	16515	11969	3	3	14589	3	1	false	0.5521759367843886	0.8556619478414571	0.0	molecular_function
GO:0022803	16515	540	3	1	969	1	1	false	0.5572755417954148	0.8570222347308274	4.5450251904428766E-288	passive transmembrane transporter activity
GO:0031090	16515	3159	3	1	9284	2	2	false	0.5647710326371135	0.8620189445513837	0.0	organelle membrane
GO:0005216	16515	494	3	1	848	1	3	false	0.5825471698110974	0.8705203349284621	2.1133661329335257E-249	ion channel activity
GO:0065009	16515	3314	3	1	13061	3	2	false	0.5844247371006234	0.8705203349284621	0.0	regulation of molecular function
GO:0098588	16515	1881	3	1	3159	1	1	false	0.5954415954409462	0.8705203349284621	0.0	bounding membrane of organelle
GO:0005261	16515	413	3	1	692	1	2	false	0.5968208092484127	0.8705203349284621	7.370649269435062E-202	cation channel activity
GO:0070727	16515	2015	3	1	3370	1	2	false	0.5979228486657159	0.8705203349284621	0.0	cellular macromolecule localization
GO:0023052	16515	5095	3	1	13878	2	1	false	0.599489557351409	0.8705203349284621	0.0	signaling
GO:0048878	16515	1045	3	1	1707	1	1	false	0.6121851200940747	0.8705203349284621	0.0	chemical homeostasis
GO:0086026	16515	16	3	1	26	1	2	false	0.6153846153846148	0.8705203349284621	1.8826240390380893E-7	atrial cardiac muscle cell to AV node cell signaling
GO:0048518	16515	5275	3	1	13878	2	2	false	0.6157384858932995	0.8705203349284621	0.0	positive regulation of biological process
GO:0034220	16515	1054	3	1	1710	1	2	false	0.6163742690054267	0.8705203349284621	0.0	ion transmembrane transport
GO:0022832	16515	220	3	1	350	1	1	false	0.6285714285714994	0.8705203349284621	1.1950566201402405E-99	voltage-gated channel activity
GO:0032991	16515	4639	3	1	11845	2	1	false	0.6299207126241301	0.8705203349284621	0.0	protein-containing complex
GO:0086002	16515	47	3	1	74	1	2	false	0.6351351351351359	0.8705203349284621	8.513338093007531E-21	cardiac muscle cell action potential involved in contraction
GO:0007154	16515	5113	3	1	12841	2	1	false	0.637828596625818	0.8705203349284621	0.0	cell communication
GO:0022857	16515	969	3	1	1516	1	2	false	0.6391820580481979	0.8705203349284621	0.0	transmembrane transporter activity
GO:0008324	16515	645	3	1	1009	1	2	false	0.6392467789889132	0.8705203349284621	1.156984187614412E-285	cation transmembrane transporter activity
GO:0022836	16515	350	3	1	539	1	1	false	0.6493506493507071	0.8705203349284621	6.202121895716514E-151	gated channel activity
GO:0031301	16515	317	3	1	775	2	2	false	0.6510694340252514	0.8705203349284621	6.900865278479719E-227	integral component of organelle membrane
GO:0005887	16515	333	3	1	803	2	2	false	0.657720580243194	0.8705203349284621	8.269589478432813E-236	integral component of plasma membrane
GO:0051179	16515	5875	3	1	13878	2	1	false	0.6674714852900016	0.8705203349284621	0.0	localization
GO:0015075	16515	807	3	1	1202	1	2	false	0.6713810316138338	0.8705203349284621	0.0	ion transmembrane transporter activity
GO:0032501	16515	6028	3	1	13878	2	1	false	0.6800651759953393	0.8705203349284621	0.0	multicellular organismal process
GO:0016021	16515	749	3	2	908	2	1	false	0.6802840365431063	0.8705203349284621	3.3519406952242996E-182	integral component of membrane
GO:0086005	16515	32	3	1	47	1	1	false	0.680851063829781	0.8705203349284621	1.3304660821588134E-12	ventricular cardiac muscle cell action potential
GO:0005773	16515	3678	3	1	8452	2	2	false	0.6809885589101732	0.8705203349284621	0.0	vacuole
GO:0098655	16515	854	3	1	1249	1	2	false	0.6837469975980393	0.8705203349284621	0.0	cation transmembrane transport
GO:0050801	16515	717	3	1	1045	1	1	false	0.6861244019140589	0.8705203349284621	1.6318728044228007E-281	ion homeostasis
GO:0043229	16515	9004	3	2	10673	2	2	false	0.711689257491939	0.8973473246637492	0.0	intracellular organelle
GO:0043226	16515	9283	3	2	10934	2	1	false	0.7207945543817764	0.9032178675277817	0.0	organelle
GO:0030001	16515	779	3	1	1064	1	1	false	0.7321428571432166	0.9086192640831059	1.0752815419801313E-267	metal ion transport
GO:0034703	16515	168	3	1	228	1	1	false	0.7368421052631177	0.9086192640831059	1.4269274253698234E-56	cation channel complex
GO:0043228	16515	4536	3	1	9283	2	1	false	0.7385328993778939	0.9086192640831059	0.0	non-membrane-bounded organelle
GO:0005886	16515	5537	3	2	6400	2	2	false	0.7484771057987615	0.9090932816515381	0.0	plasma membrane
GO:0006812	16515	1064	3	1	1419	1	1	false	0.7498238195913542	0.9090932816515381	0.0	cation transport
GO:0043232	16515	4526	3	1	9010	2	2	false	0.7523530606771349	0.9090932816515381	0.0	intracellular non-membrane-bounded organelle
GO:0008016	16515	216	3	1	284	1	2	false	0.7605633802817354	0.913576131344333	2.326441696944822E-67	regulation of heart contraction
GO:0098660	16515	820	3	1	1054	1	1	false	0.7779886148008863	0.9267008816969478	1.5108267658204105E-241	inorganic ion transmembrane transport
GO:0022890	16515	616	3	1	782	1	2	false	0.7877237851664177	0.9267008816969478	7.754286867836614E-175	inorganic cation transmembrane transporter activity
GO:0005622	16515	10525	3	2	11845	2	1	false	0.7895315334192725	0.9267008816969478	0.0	intracellular
GO:0015318	16515	768	3	1	969	1	1	false	0.7925696594426146	0.9267008816969478	4.492427514227734E-214	inorganic molecular entity transmembrane transporter activity
GO:0034613	16515	2012	3	1	2533	1	2	false	0.7943150414545266	0.9267008816969478	0.0	cellular protein localization
GO:0070252	16515	110	3	1	137	1	1	false	0.8029197080292286	0.9302185034646113	3.4499465727825514E-29	actin-mediated cell contraction
GO:0099081	16515	1229	3	1	1510	1	1	false	0.8139072847687637	0.9302185034646113	2.9472324095E-314	supramolecular polymer
GO:0006936	16515	317	3	1	389	1	1	false	0.8149100257070112	0.9302185034646113	2.275965879320519E-80	muscle contraction
GO:0051234	16515	4792	3	1	5875	1	1	false	0.8156595744665065	0.9302185034646113	0.0	establishment of localization
GO:0098662	16515	754	3	1	917	1	2	false	0.8222464558339635	0.9324917906943831	1.2439668276924448E-185	inorganic cation transmembrane transport
GO:0110165	16515	10934	3	2	11845	2	1	false	0.8520889902826382	0.9570957709926826	0.0	cellular anatomical entity
GO:0009987	16515	12841	3	2	13878	2	1	false	0.8561333170471993	0.9570957709926826	0.0	cellular process
GO:0050794	16515	8239	3	1	12995	2	2	false	0.8660714333304281	0.9570957709926826	0.0	regulation of cellular process
GO:0005488	16515	9221	3	2	11969	3	1	false	0.8660900684948571	0.9570957709926826	0.0	binding
GO:0005515	16515	5904	3	1	9221	2	1	false	0.870624795196218	0.9570957709926826	0.0	protein binding
GO:0050789	16515	8917	3	1	13878	2	2	false	0.8722301361263364	0.9570957709926826	0.0	regulation of biological process
GO:0006807	16515	8339	3	1	9406	1	1	false	0.8865617690907434	0.959172160412319	0.0	nitrogen compound metabolic process
GO:0008152	16515	9406	3	1	13878	2	1	false	0.8961792902955413	0.959172160412319	0.0	metabolic process
GO:0044237	16515	8863	3	1	13059	2	2	false	0.8967759585791586	0.959172160412319	0.0	cellular metabolic process
GO:0003824	16515	6357	3	1	11969	3	1	false	0.8969480880533758	0.959172160412319	0.0	catalytic activity
GO:0008104	16515	2531	3	1	2808	1	1	false	0.9013532763532341	0.959172160412319	0.0	protein localization
GO:0065007	16515	9584	3	1	13878	2	1	false	0.9042804921127321	0.959172160412319	0.0	biological regulation
GO:0005575	16515	11845	3	2	14589	3	1	false	0.9071973142816022	0.959172160412319	0.0	cellular_component
GO:0034702	16515	228	3	1	248	1	1	false	0.9193548387097966	0.9669898044460554	6.900759791040244E-30	ion channel complex
GO:0044238	16515	8708	3	1	9406	1	1	false	0.9257920476364541	0.9687411632484545	0.0	primary metabolic process
GO:0030016	16515	214	3	1	225	1	1	false	0.9511111111111159	0.9891805430316362	6.839113893720555E-19	myofibril
GO:0071704	16515	8995	3	1	9406	1	1	false	0.9563044864969051	0.9891805430316362	0.0	organic substance metabolic process
GO:0043227	16515	7507	3	1	9283	2	1	false	0.9634142970128743	0.9891805430316362	0.0	membrane-bounded organelle
GO:0043231	16515	7335	3	1	9029	2	2	false	0.9648164902476057	0.9891805430316362	0.0	intracellular membrane-bounded organelle
GO:0006810	16515	4702	3	1	4792	1	1	false	0.9812186978288634	0.9980125523010155	1.9528703698435357E-193	transport
GO:0008015	16515	470	3	1	478	1	1	false	0.9832635983261236	0.9980125523010155	1.5691746997656132E-17	blood circulation
GO:0008150	16515	13878	3	2	14589	3	1	false	0.9931147088163584	0.9981481481479771	0.0	biological_process
GO:0099512	16515	1223	3	1	1229	1	1	false	0.995117982099124	0.9981481481479771	2.1150941658829377E-16	supramolecular fiber
GO:0015267	16515	539	3	1	540	1	1	false	0.9981481481479771	0.9981481481479771	0.0018518518518518792	channel activity
GO:0000000	16515	14589	3	3	0	0	0	true	1.0	1.0	1.0	Gene Ontology
GO:0016462	16515	1312	3	1	1312	1	1	true	1.0	1.0	1.0	pyrophosphatase activity
GO:0016818	16515	1312	3	1	1312	1	1	true	1.0	1.0	1.0	hydrolase activity, acting on acid anhydrides, in phosphorus-containing anhydrides
