## Supplementary File S4 for "PIGNON: A protein-protein interaction-guided functional enrichment analysis for quantitative proteomics": table-mcl2_cluster1098-Parent-Child-Union-Benjamini-Hochberg.txt

ID	Pop.total	Pop.term	Study.total	Study.term	Pop.family	Study.family	nparents	is.trivial	p	p.adjusted	p.min	name
GO:0089701	16515	5	3	1	6237	2	2	false	0.0016028207176353236	0.435967235196808	1.2735001863002114E-17	U2AF
GO:0001533	16515	40	3	1	5537	1	1	false	0.007224128589463438	0.5997024969959042	1.745779597200774E-102	cornified envelope
GO:0016604	16515	754	3	2	10934	3	2	false	0.01359507484850388	0.5997024969959042	0.0	nuclear body
GO:0031519	16515	48	3	1	6237	2	2	false	0.015334011485365964	0.5997024969959042	1.0323288694317843E-121	PcG protein complex
GO:0000803	16515	28	3	1	1624	1	1	false	0.017241379310358018	0.5997024969959042	4.890951622388134E-61	sex chromosome
GO:0034708	16515	101	3	1	10545	2	2	false	0.019065159720557227	0.5997024969959042	7.165847233616036E-247	methyltransferase complex
GO:0140030	16515	138	3	1	5904	1	1	false	0.023373983739777178	0.5997024969959042	1.3261405411386446E-283	modification-dependent protein binding
GO:0005654	16515	1101	3	2	10934	3	2	false	0.02835665528328293	0.5997024969959042	0.0	nucleoplasm
GO:0045023	16515	43	3	1	1438	1	1	false	0.02990264255912443	0.5997024969959042	1.8748188408440704E-83	G0 to G1 transition
GO:0071709	16515	128	3	1	3938	1	3	false	0.03250380904008709	0.5997024969959042	1.98190560231517E-244	membrane assembly
GO:0042393	16515	193	3	1	5904	1	1	false	0.0326897018969354	0.5997024969959042	0.0	histone binding
GO:0051236	16515	181	3	1	4806	1	2	false	0.037661256762280326	0.5997024969959042	0.0	establishment of RNA localization
GO:0016574	16515	46	3	1	1160	1	2	false	0.03965517241379423	0.5997024969959042	1.4728748261834174E-83	histone ubiquitination
GO:0008213	16515	160	3	1	3764	1	1	false	0.042507970244376574	0.5997024969959042	1.1437914655462367E-286	protein alkylation
GO:0043414	16515	284	3	1	6663	1	3	false	0.0426234428935404	0.5997024969959042	0.0	macromolecule methylation
GO:0005720	16515	49	3	1	1105	1	2	false	0.044343891402726536	0.5997024969959042	1.3442103182650053E-86	nuclear heterochromatin
GO:0008276	16515	74	3	1	3217	2	3	false	0.045483454657018016	0.5997024969959042	2.165786603583499E-152	protein methyltransferase activity
GO:0071166	16515	125	3	1	2730	1	1	false	0.04578754578746401	0.5997024969959042	1.015110550149462E-219	ribonucleoprotein complex localization
GO:0044091	16515	133	3	1	2890	1	1	false	0.046020761245610345	0.5997024969959042	1.632017344981079E-233	membrane biogenesis
GO:0031490	16515	99	3	1	2102	1	2	false	0.04709800190294904	0.5997024969959042	1.1159989626336712E-172	chromatin DNA binding
GO:0036002	16515	30	3	1	623	1	1	false	0.048154093097908475	0.5997024969959042	7.891524162642219E-52	pre-mRNA binding
GO:0031424	16515	148	3	1	6028	2	2	false	0.04850534902172754	0.5997024969959042	5.3971693774643365E-301	keratinization
GO:0070268	16515	99	3	1	1866	1	3	false	0.053054662379390244	0.6274290507475716	1.9915203261496224E-167	cornification
GO:0006406	16515	109	3	1	3670	2	4	false	0.0585262932751288	0.6632979904514598	2.0626198482553789E-212	mRNA export from nucleus
GO:0070316	16515	43	3	1	696	1	2	false	0.061781609195396325	0.672183908045912	1.3311941220925245E-69	regulation of G0 to G1 transition
GO:0016755	16515	109	3	1	3192	2	2	false	0.06713999822493882	0.6748338081668238	1.0634924975219456E-205	transferase activity, transferring amino-acyl groups
GO:0032259	16515	335	3	1	9406	2	1	false	0.06996631263374874	0.6748338081668238	0.0	methylation
GO:0000792	16515	89	3	1	1237	1	1	false	0.0719482619239922	0.6748338081668238	2.5448347488376517E-138	heterochromatin
GO:0032993	16515	170	3	1	4639	2	1	false	0.07195635258011936	0.6748338081668238	8.5142828E-316	protein-DNA complex
GO:0006403	16515	209	3	1	2808	1	1	false	0.07443019943016439	0.6748338081668238	2.7E-322	RNA localization
GO:0045814	16515	110	3	1	1422	1	2	false	0.0773558368495477	0.6765999999993324	1.8272392162232393E-167	negative regulation of gene expression, epigenetic
GO:0015931	16515	199	3	1	2500	1	2	false	0.07959999999992146	0.6765999999993324	8.366965467777354E-301	nucleobase-containing compound transport
GO:0007009	16515	177	3	1	2081	1	2	false	0.08505526189328502	0.6995632726540741	3.6050457438791897E-262	plasma membrane organization
GO:0046976	16515	5	3	1	53	1	2	false	0.09433962264150855	0.6995632726540741	3.4847030248964215E-7	histone methyltransferase activity (H3-K27 specific)
GO:0005681	16515	189	3	1	3649	2	2	false	0.1009207641603372	0.6995632726540741	4.05E-322	spliceosomal complex
GO:1990841	16515	56	3	1	542	1	1	false	0.1033210332103134	0.6995632726540741	1.0624279019290664E-77	promoter-specific chromatin binding
GO:0048709	16515	95	3	1	917	1	2	false	0.10359869138492932	0.6995632726540741	6.029540389088139E-132	oligodendrocyte differentiation
GO:0016569	16515	437	3	1	4154	1	2	false	0.10519980741450526	0.6995632726540741	0.0	covalent chromatin modification
GO:0040029	16515	279	3	1	2644	1	1	false	0.10552193645986602	0.6995632726540741	0.0	regulation of gene expression, epigenetic
GO:0043588	16515	330	3	1	3125	1	1	false	0.10560000000001322	0.6995632726540741	0.0	skin development
GO:0016570	16515	421	3	1	3779	1	2	false	0.1114051336332747	0.6995632726540741	0.0	histone modification
GO:0010001	16515	193	3	1	3328	2	2	false	0.11263883349516925	0.6995632726540741	3.31335E-319	glial cell differentiation
GO:0003682	16515	542	3	1	9221	2	1	false	0.11410879297803687	0.6995632726540741	0.0	chromatin binding
GO:0045786	16515	563	3	1	4807	1	3	false	0.11712086540502836	0.6995632726540741	0.0	negative regulation of cell cycle
GO:0016741	16515	177	3	1	2841	2	1	false	0.12074304326477192	0.6995632726540741	5.1519296440650425E-287	transferase activity, transferring one-carbon groups
GO:1901363	16515	3236	3	2	9221	2	1	false	0.12313282823111685	0.6995632726540741	0.0	heterocyclic compound binding
GO:0006611	16515	172	3	1	1377	1	2	false	0.12490922294851708	0.6995632726540741	1.8894853900743452E-224	protein export from nucleus
GO:0051726	16515	1069	3	1	8439	1	2	false	0.1266737765141985	0.6995632726540741	0.0	regulation of cell cycle
GO:0070317	16515	39	3	1	307	1	3	false	0.12703583061888363	0.6995632726540741	2.5481721432926927E-50	negative regulation of G0 to G1 transition
GO:0097159	16515	3307	3	2	9221	2	1	false	0.12859618982611656	0.6995632726540741	0.0	organic cyclic compound binding
GO:0035097	16515	76	3	1	1118	2	2	false	0.131392706313028	0.7007611003361492	5.330255787555673E-120	histone methyltransferase complex
GO:0010256	16515	473	3	1	6509	2	1	false	0.1400668527317398	0.7326573835198698	0.0	endomembrane system organization
GO:0035098	16515	16	3	1	107	1	2	false	0.14953271028037754	0.7558440456495906	2.306333301168074E-19	ESC/E(Z) complex
GO:0031123	16515	131	3	1	873	1	1	false	0.15005727376866873	0.7558440456495906	1.31676020562302E-159	RNA 3'-end processing
GO:0042127	16515	1354	3	1	8277	1	2	false	0.16358584027908812	0.7823668565027944	0.0	regulation of cell population proliferation
GO:0008284	16515	816	3	1	4921	1	3	false	0.1658199552931334	0.7823668565027944	0.0	positive regulation of cell population proliferation
GO:0070734	16515	18	3	1	107	1	1	false	0.1682242990654242	0.7823668565027944	8.617069476891814E-21	histone H3-K27 methylation
GO:0042063	16515	251	3	1	1450	1	1	false	0.1731034482757447	0.7823668565027944	2.491742644619081E-289	gliogenesis
GO:0051169	16515	335	3	1	1873	1	1	false	0.17885744794436112	0.7823668565027944	0.0	nuclear transport
GO:0048869	16515	3513	3	2	13027	3	2	false	0.17892380346845546	0.7823668565027944	0.0	cellular developmental process
GO:0043233	16515	3948	3	2	9283	2	2	false	0.18084826883901392	0.7823668565027944	0.0	organelle lumen
GO:0031124	16515	98	3	1	524	1	2	false	0.18702290076339942	0.7823668565027944	4.888521951287727E-109	mRNA 3'-end processing
GO:0070013	16515	3948	3	2	9004	2	2	false	0.19223016287603462	0.7823668565027944	0.0	intracellular organelle lumen
GO:0016746	16515	296	3	1	2841	2	1	false	0.19755491767913919	0.7823668565027944	0.0	transferase activity, transferring acyl groups
GO:0045596	16515	593	3	1	5689	2	4	false	0.19762371136437057	0.7823668565027944	0.0	negative regulation of cell differentiation
GO:0016740	16515	2841	3	2	6357	2	1	false	0.19968869270163794	0.7823668565027944	0.0	transferase activity
GO:0030628	16515	6	3	1	30	1	1	false	0.19999999999999962	0.7823668565027944	1.684139615174105E-6	pre-mRNA 3'-splice site binding
GO:0010948	16515	303	3	1	1498	1	3	false	0.2022696929237713	0.7823668565027944	0.0	negative regulation of cell cycle process
GO:0071426	16515	124	3	1	603	1	4	false	0.20563847429522758	0.7823668565027944	2.1368692212776998E-132	ribonucleoprotein complex export from nucleus
GO:0008544	16515	370	3	1	1798	1	1	false	0.20578420467202446	0.7823668565027944	0.0	epidermis development
GO:0051093	16515	798	3	1	7314	2	3	false	0.20632085960194774	0.7823668565027944	0.0	negative regulation of developmental process
GO:0006325	16515	713	3	1	6509	2	2	false	0.2070971090742691	0.7823668565027944	0.0	chromatin organization
GO:0005634	16515	3375	3	2	7335	2	1	false	0.21167902750705916	0.7867885334459013	0.0	nucleus
GO:0031503	16515	549	3	1	2531	1	1	false	0.21691031212953385	0.7867885334459013	0.0	protein-containing complex localization
GO:0009890	16515	1224	3	1	5516	1	3	false	0.22189992748418025	0.7867885334459013	0.0	negative regulation of biosynthetic process
GO:0090304	16515	3833	3	2	8019	2	2	false	0.2284431048964872	0.7867885334459013	0.0	nucleic acid metabolic process
GO:0031327	16515	1201	3	1	5235	1	4	false	0.2294173829989134	0.7867885334459013	0.0	negative regulation of cellular biosynthetic process
GO:0010467	16515	3646	3	2	7606	2	1	false	0.22975165977491652	0.7867885334459013	0.0	gene expression
GO:0140096	16515	3053	3	2	6357	2	1	false	0.23060845895344076	0.7867885334459013	0.0	catalytic activity, acting on a protein
GO:0051276	16515	1114	3	1	4814	1	1	false	0.23140839218997097	0.7867885334459013	0.0	chromosome organization
GO:0006139	16515	4384	3	2	8848	2	5	false	0.24547138607482588	0.8242989754611436	0.0	nucleobase-containing compound metabolic process
GO:0046483	16515	4528	3	2	8863	2	1	false	0.2609783119283883	0.8490998507450338	0.0	heterocycle metabolic process
GO:0010558	16515	1157	3	1	4394	1	4	false	0.2633136094670124	0.8490998507450338	0.0	negative regulation of macromolecule biosynthetic process
GO:0006725	16515	4570	3	2	8863	2	1	false	0.2658427758868606	0.8490998507450338	0.0	cellular aromatic compound metabolic process
GO:1990904	16515	673	3	1	4639	2	1	false	0.26912890792751	0.8490998507450338	0.0	ribonucleoprotein complex
GO:0016571	16515	126	3	1	455	1	2	false	0.2769230769230735	0.8490998507450338	6.139581693570209E-116	histone methylation
GO:1901360	16515	4777	3	2	8995	2	1	false	0.28201064930711245	0.8490998507450338	0.0	organic cyclic compound metabolic process
GO:0070647	16515	1066	3	1	3764	1	1	false	0.2832093517531884	0.8490998507450338	0.0	protein modification by small protein conjugation or removal
GO:0018022	16515	118	3	1	398	1	2	false	0.2964824120602882	0.8490998507450338	1.9582872489257705E-104	peptidyl-lysine methylation
GO:0031974	16515	3948	3	2	10934	3	1	false	0.2969582104603474	0.8490998507450338	0.0	membrane-enclosed lumen
GO:0022402	16515	1438	3	1	12841	3	2	false	0.29975818989590775	0.8490998507450338	0.0	cell cycle process
GO:0000785	16515	1237	3	1	10934	3	2	false	0.30247500419441686	0.8490998507450338	0.0	chromatin
GO:0034641	16515	5039	3	2	9147	2	2	false	0.30345384546731813	0.8490998507450338	0.0	cellular nitrogen compound metabolic process
GO:2000113	16515	1054	3	1	3468	1	4	false	0.30392156862731723	0.8490998507450338	0.0	negative regulation of cellular macromolecule biosynthetic process
GO:0046907	16515	1873	3	1	11294	2	3	false	0.304189793287323	0.8490998507450338	0.0	intracellular transport
GO:0018193	16515	1150	3	1	3764	1	1	false	0.3055260361314704	0.8490998507450338	0.0	peptidyl-amino acid modification
GO:0008283	16515	1612	3	1	13878	3	1	false	0.309575980064994	0.8490998507450338	0.0	cell population proliferation
GO:0018205	16515	357	3	1	1150	1	1	false	0.3104347826086764	0.8490998507450338	1.6538706783194315E-308	peptidyl-lysine modification
GO:0035064	16515	61	3	1	193	1	2	false	0.3160621761657911	0.8490998507450338	8.284405122205538E-52	methylated histone binding
GO:0005730	16515	890	3	1	5098	2	2	false	0.31870723268559487	0.8490998507450338	0.0	nucleolus
GO:0007049	16515	1553	3	1	12841	3	1	false	0.32073302055780645	0.8490998507450338	0.0	cell cycle
GO:0032502	16515	5265	3	2	13878	3	1	false	0.3225639365339957	0.8490998507450338	0.0	developmental process
GO:0030855	16515	625	3	1	3506	2	2	false	0.32479474762195676	0.8490998507450338	0.0	epithelial cell differentiation
GO:0018024	16515	41	3	1	125	1	3	false	0.3279999999999906	0.8490998507450338	5.888938776384369E-34	histone-lysine N-methyltransferase activity
GO:0045892	16515	874	3	1	2657	1	5	false	0.32894241625948895	0.8490998507450338	0.0	negative regulation of transcription, DNA-templated
GO:0045595	16515	1604	3	1	8813	2	3	false	0.33089920654034405	0.8490998507450338	0.0	regulation of cell differentiation
GO:0042054	16515	50	3	1	149	1	2	false	0.3355704697986736	0.8530389512639179	7.452060555477876E-41	histone methyltransferase activity
GO:0032991	16515	4639	3	2	11845	3	1	false	0.3399945428697429	0.8562825524126858	0.0	protein-containing complex
GO:0005694	16515	1624	3	1	4526	1	1	false	0.3588157313308635	0.8833393992000538	0.0	chromosome
GO:1902679	16515	954	3	1	2613	1	5	false	0.3650975889776049	0.8833393992000538	0.0	negative regulation of RNA biosynthetic process
GO:0009913	16515	266	3	1	719	1	2	false	0.369958275382514	0.8833393992000538	5.6794946214960095E-205	epidermal cell differentiation
GO:0016279	16515	52	3	1	140	1	3	false	0.37142857142855895	0.8833393992000538	1.1113265180337902E-39	protein-lysine N-methyltransferase activity
GO:0031981	16515	2789	3	2	4497	2	2	false	0.3845847805222306	0.8833393992000538	0.0	nuclear lumen
GO:0008219	16515	1921	3	1	12841	3	1	false	0.3850305726343325	0.8833393992000538	0.0	cell death
GO:0045184	16515	1978	3	1	5129	1	2	false	0.3856502242142764	0.8833393992000538	0.0	establishment of protein localization
GO:0007417	16515	893	3	1	4127	2	2	false	0.3859806922721587	0.8833393992000538	0.0	central nervous system development
GO:0035326	16515	590	3	1	1506	1	1	false	0.391766268260459	0.8833393992000538	0.0	cis-regulatory region binding
GO:0045934	16515	1121	3	1	5079	2	4	false	0.3927452357500331	0.8833393992000538	0.0	negative regulation of nucleobase-containing compound metabolic process
GO:0031324	16515	2129	3	1	9593	2	4	false	0.3946292155779225	0.8833393992000538	0.0	negative regulation of cellular metabolic process
GO:0006396	16515	873	3	1	3891	2	2	false	0.39843340276959494	0.8833393992000538	0.0	RNA processing
GO:0032501	16515	6028	3	2	13878	3	1	false	0.40209355318075224	0.8833393992000538	0.0	multicellular organismal process
GO:1903507	16515	954	3	1	2359	1	3	false	0.4044086477324244	0.8833393992000538	0.0	negative regulation of nucleic acid-templated transcription
GO:0050793	16515	2287	3	1	9945	2	2	false	0.4070636084918051	0.8833393992000538	0.0	regulation of developmental process
GO:0000987	16515	585	3	1	1418	1	2	false	0.41255289139610724	0.8833393992000538	0.0	cis-regulatory region sequence-specific DNA binding
GO:0051172	16515	1965	3	1	8407	2	3	false	0.4128574069046822	0.8833393992000538	0.0	negative regulation of nitrogen compound metabolic process
GO:0001739	16515	23	3	1	54	1	2	false	0.42592592592592815	0.8833393992000538	9.208696835961638E-16	sex chromatin
GO:0009892	16515	2467	3	1	10162	2	3	false	0.42661653576613967	0.8833393992000538	0.0	negative regulation of metabolic process
GO:0008170	16515	75	3	1	175	1	1	false	0.42857142857144803	0.8833393992000538	2.0590904604418873E-51	N-methyltransferase activity
GO:0016071	16515	809	3	1	3298	2	1	false	0.43048433504294026	0.8833393992000538	0.0	mRNA metabolic process
GO:0009889	16515	2875	3	1	6647	1	2	false	0.4325259515560682	0.8833393992000538	0.0	regulation of biosynthetic process
GO:0006397	16515	491	3	1	1129	1	2	false	0.4348981399469916	0.8833393992000538	0.0	mRNA processing
GO:0031326	16515	2783	3	1	6367	1	3	false	0.4370975341588632	0.8833393992000538	0.0	regulation of cellular biosynthetic process
GO:0016278	16515	53	3	1	121	1	2	false	0.43801652892562853	0.8833393992000538	1.3097938568900398E-35	lysine N-methyltransferase activity
GO:0140034	16515	61	3	1	138	1	1	false	0.4420289855072384	0.8833393992000538	1.0652549799670674E-40	methylation-dependent protein binding
GO:0003723	16515	623	3	1	2455	2	1	false	0.44321470245888517	0.8833393992000538	0.0	RNA binding
GO:0051253	16515	1028	3	1	4032	2	4	false	0.4449629951202879	0.8833393992000538	0.0	negative regulation of RNA metabolic process
GO:0034645	16515	3359	3	1	7536	1	3	false	0.4457271762219222	0.8833393992000538	0.0	cellular macromolecule biosynthetic process
GO:0010564	16515	696	3	1	1553	1	2	false	0.44816484224120373	0.8833393992000538	0.0	regulation of cell cycle process
GO:0071705	16515	2183	3	1	4702	1	1	false	0.4642705231834458	0.8998467105704722	0.0	nitrogen compound transport
GO:0051641	16515	2730	3	1	5875	1	1	false	0.46468085106490864	0.8998467105704722	0.0	cellular localization
GO:0071840	16515	6683	3	2	13878	3	1	false	0.47234086918273366	0.8998467105704722	0.0	cellular component organization or biogenesis
GO:0006886	16515	1362	3	1	2870	1	3	false	0.47456445993091895	0.8998467105704722	0.0	intracellular protein transport
GO:0007275	16515	4343	3	2	6284	2	2	false	0.4776133004376587	0.8998467105704722	0.0	multicellular organism development
GO:0033036	16515	2808	3	1	5875	1	1	false	0.47795744680895536	0.8998467105704722	0.0	macromolecule localization
GO:0008380	16515	423	3	1	873	1	1	false	0.48453608247440444	0.8998467105704722	8.925974126670274E-262	RNA splicing
GO:0010556	16515	2677	3	1	5514	1	3	false	0.48549147624212136	0.8998467105704722	0.0	regulation of macromolecule biosynthetic process
GO:1902494	16515	1314	3	1	4639	2	1	false	0.4863142149038948	0.8998467105704722	0.0	catalytic complex
GO:1903575	16515	99	3	1	201	1	3	false	0.49253731343283796	0.9052037111738644	5.660361358544044E-60	cornified envelope assembly
GO:0010605	16515	2252	3	1	7683	2	3	false	0.5003401004041759	0.9133725322814485	0.0	negative regulation of macromolecule metabolic process
GO:0016043	16515	6509	3	2	12854	3	2	false	0.5095692309747943	0.9174747542290992	0.0	cellular component organization
GO:0061024	16515	1951	3	1	6509	2	1	false	0.5096665361329968	0.9174747542290992	0.0	membrane organization
GO:0000122	16515	807	3	1	1574	1	3	false	0.5127064803044966	0.9174747542290992	0.0	negative regulation of transcription by RNA polymerase II
GO:0071702	16515	2495	3	1	4702	1	1	false	0.5306252658462377	0.9391720016731018	0.0	organic substance transport
GO:0010629	16515	1372	3	1	4323	2	3	false	0.5340694067417849	0.9391720016731018	0.0	negative regulation of gene expression
GO:0005575	16515	11845	3	3	14589	3	1	false	0.5351899274240102	0.9391720016731018	0.0	cellular_component
GO:0003824	16515	6357	3	2	11969	3	1	false	0.5466266953838821	0.9392694063929854	0.0	catalytic activity
GO:0001012	16515	829	3	1	1506	1	1	false	0.5504648074372095	0.9392694063929854	0.0	RNA polymerase II regulatory region DNA binding
GO:0003676	16515	2455	3	2	3307	2	2	false	0.5510474673704846	0.9392694063929854	0.0	nucleic acid binding
GO:0003674	16515	11969	3	3	14589	3	1	false	0.5521759367843886	0.9392694063929854	0.0	molecular_function
GO:1990234	16515	726	3	1	1314	1	1	false	0.5525114155252855	0.9392694063929854	0.0	transferase complex
GO:0051168	16515	187	3	1	332	1	1	false	0.5632530120482061	0.945364543563598	3.718405712381415E-98	nuclear export
GO:0006479	16515	160	3	1	284	1	2	false	0.5633802816901741	0.945364543563598	6.647675853046176E-84	protein methylation
GO:0006405	16515	132	3	1	233	1	2	false	0.5665236051502444	0.945364543563598	1.0879899262778136E-68	RNA export from nucleus
GO:0000977	16515	822	3	1	1421	1	2	false	0.5784658691056865	0.9580511979791415	0.0	RNA polymerase II regulatory region sequence-specific DNA binding
GO:0006355	16515	1873	3	1	3216	1	4	false	0.5824004975125974	0.9580511979791415	0.0	regulation of transcription, DNA-templated
GO:0030216	16515	219	3	1	370	1	2	false	0.5918918918919258	0.9580511979791415	5.286265951819217E-108	keratinocyte differentiation
GO:0070727	16515	2015	3	1	3370	1	2	false	0.5979228486657159	0.9580511979791415	0.0	cellular macromolecule localization
GO:0009888	16515	1798	3	1	4812	2	1	false	0.607733334160691	0.9580511979791415	0.0	tissue development
GO:0060429	16515	1111	3	1	1798	1	1	false	0.6179087875420136	0.9580511979791415	0.0	epithelium development
GO:0006357	16515	1292	3	1	2065	1	2	false	0.6256658595646695	0.9580511979791415	0.0	regulation of transcription by RNA polymerase II
GO:0022008	16515	1450	3	1	3721	2	2	false	0.6275736664592962	0.9580511979791415	0.0	neurogenesis
GO:2000112	16515	2359	3	1	3737	1	3	false	0.6312550173929603	0.9580511979791415	0.0	regulation of cellular macromolecule biosynthetic process
GO:0022607	16515	2668	3	1	6683	2	2	false	0.6391015761751991	0.9580511979791415	0.0	cellular component assembly
GO:0043227	16515	7507	3	2	9283	2	1	false	0.6539507789273495	0.9580511979791415	0.0	membrane-bounded organelle
GO:0019219	16515	2640	3	1	6350	2	4	false	0.6586878955450326	0.9580511979791415	0.0	regulation of nucleobase-containing compound metabolic process
GO:0043231	16515	7335	3	2	9029	2	2	false	0.6599481570113728	0.9580511979791415	0.0	intracellular membrane-bounded organelle
GO:0031323	16515	4758	3	1	11275	2	3	false	0.6659325087964487	0.9580511979791415	0.0	regulation of cellular metabolic process
GO:0044267	16515	4687	3	1	7022	1	2	false	0.6674736542281041	0.9580511979791415	0.0	cellular protein metabolic process
GO:0008757	16515	117	3	1	175	1	1	false	0.6685714285714676	0.9580511979791415	8.298799414110994E-48	S-adenosylmethionine-dependent methyltransferase activity
GO:2001141	16515	2128	3	1	3182	1	4	false	0.6687617850414639	0.9580511979791415	0.0	regulation of RNA biosynthetic process
GO:0000978	16515	562	3	1	838	1	2	false	0.670644391408058	0.9580511979791415	7.891714192443514E-230	RNA polymerase II cis-regulatory region sequence-specific DNA binding
GO:0000228	16515	1287	3	1	3007	2	2	false	0.6728989642923486	0.9580511979791415	0.0	nuclear chromosome
GO:0019222	16515	5105	3	1	11880	2	2	false	0.6747942851431983	0.9580511979791415	0.0	regulation of metabolic process
GO:0044085	16515	2890	3	1	6683	2	1	false	0.6779129683640159	0.9580511979791415	0.0	cellular component biogenesis
GO:0000398	16515	333	3	1	491	1	2	false	0.6782077393074075	0.9580511979791415	2.8516796959002448E-133	mRNA splicing, via spliceosome
GO:0009059	16515	3643	3	1	8388	2	2	false	0.6800251587222857	0.9580511979791415	0.0	macromolecule biosynthetic process
GO:0048523	16515	4164	3	1	12864	3	3	false	0.6906991022846116	0.9580511979791415	0.0	negative regulation of cellular process
GO:0036211	16515	3764	3	1	5415	1	2	false	0.6951061865182656	0.9580511979791415	0.0	protein modification process
GO:0051252	16515	2375	3	1	5290	2	3	false	0.6964020271057917	0.9580511979791415	0.0	regulation of RNA metabolic process
GO:0006366	16515	1511	3	1	2161	1	1	false	0.6992133271631297	0.9580511979791415	0.0	transcription by RNA polymerase II
GO:0048519	16515	4686	3	1	13878	3	2	false	0.7094629446470648	0.9580511979791415	0.0	negative regulation of biological process
GO:0043229	16515	9004	3	2	10673	2	2	false	0.711689257491939	0.9580511979791415	0.0	intracellular organelle
GO:0043170	16515	7606	3	2	8995	2	1	false	0.7149925038066675	0.9580511979791415	0.0	macromolecule metabolic process
GO:0007399	16515	1971	3	1	4127	2	1	false	0.727144734887439	0.9580511979791415	0.0	nervous system development
GO:0010468	16515	2644	3	1	5456	2	2	false	0.7344128580688892	0.9580511979791415	0.0	regulation of gene expression
GO:0048731	16515	4127	3	2	4812	2	2	false	0.7355339393502514	0.9580511979791415	0.0	system development
GO:0048522	16515	4621	3	1	12886	3	3	false	0.7361739634427935	0.9580511979791415	0.0	positive regulation of cellular process
GO:0043228	16515	4536	3	1	9283	2	1	false	0.7385328993778939	0.9580511979791415	0.0	non-membrane-bounded organelle
GO:0006351	16515	2161	3	1	4421	2	3	false	0.7387346078618655	0.9580511979791415	0.0	transcription, DNA-templated
GO:0016070	16515	3298	3	2	3833	2	1	false	0.7402957886316749	0.9580511979791415	0.0	RNA metabolic process
GO:0043232	16515	4526	3	1	9010	2	2	false	0.7523530606771349	0.9580511979791415	0.0	intracellular non-membrane-bounded organelle
GO:0008152	16515	9406	3	2	13878	3	1	false	0.7554272586716739	0.9580511979791415	0.0	metabolic process
GO:0009058	16515	4757	3	1	9406	2	1	false	0.7557346352079608	0.9580511979791415	0.0	biosynthetic process
GO:0044237	16515	8863	3	2	13059	3	2	false	0.7566404482605247	0.9580511979791415	0.0	cellular metabolic process
GO:0000790	16515	1077	3	1	1422	1	2	false	0.7573839662451605	0.9580511979791415	0.0	nuclear chromatin
GO:0032774	16515	2371	3	1	4657	2	3	false	0.759096438354022	0.9580511979791415	0.0	RNA biosynthetic process
GO:0016607	16515	385	3	1	754	2	1	false	0.7608293615987185	0.9580511979791415	4.304345065343082E-226	nuclear speck
GO:0051171	16515	4412	3	1	8635	2	2	false	0.7608530071714643	0.9580511979791415	0.0	regulation of nitrogen compound metabolic process
GO:0048518	16515	5275	3	1	13878	3	2	false	0.76181656941211	0.9580511979791415	0.0	positive regulation of biological process
GO:0080090	16515	4581	3	1	8908	2	2	false	0.7640816350638184	0.9580511979791415	0.0	regulation of primary metabolic process
GO:0044249	16515	4600	3	1	8896	2	2	false	0.7668224610890515	0.9580511979791415	0.0	cellular biosynthetic process
GO:1901576	16515	4681	3	1	9027	2	2	false	0.7682387998548343	0.9580511979791415	0.0	organic substance biosynthetic process
GO:0043412	16515	3949	3	1	7606	2	1	false	0.768859734420933	0.9580511979791415	0.0	macromolecule modification
GO:0015833	16515	1929	3	1	2495	1	2	false	0.7731462925850212	0.9580511979791415	0.0	peptide transport
GO:0034968	16515	107	3	1	137	1	2	false	0.7810218978102199	0.9580511979791415	6.490030157305677E-31	histone lysine methylation
GO:0018130	16515	3081	3	1	5741	2	2	false	0.7853650039743705	0.9580511979791415	0.0	heterocycle biosynthetic process
GO:0006807	16515	8339	3	2	9406	2	1	false	0.7859810771650153	0.9580511979791415	0.0	nitrogen compound metabolic process
GO:0019438	16515	3096	3	1	5759	2	2	false	0.7862232459601859	0.9580511979791415	0.0	aromatic compound biosynthetic process
GO:0110165	16515	10934	3	3	11845	3	1	false	0.786543683336195	0.9580511979791415	0.0	cellular anatomical entity
GO:0043565	16515	1505	3	1	1911	1	1	false	0.7875457875451017	0.9580511979791415	0.0	sequence-specific DNA binding
GO:0044212	16515	1506	3	1	1912	1	2	false	0.7876569037650526	0.9580511979791415	0.0	transcription regulatory region DNA binding
GO:0009987	16515	12841	3	3	13878	3	1	false	0.7921516040267216	0.9580511979791415	0.0	cellular process
GO:0034613	16515	2012	3	1	2533	1	2	false	0.7943150414545266	0.9580511979791415	0.0	cellular protein localization
GO:0000375	16515	336	3	1	423	1	1	false	0.794326241134673	0.9580511979791415	9.236000318294528E-93	RNA splicing, via transesterification reactions
GO:1901362	16515	3230	3	1	5889	2	2	false	0.7961719459448364	0.9580511979791415	0.0	organic cyclic compound biosynthetic process
GO:0003690	16515	1527	3	1	1911	1	1	false	0.7990580847709637	0.9580511979791415	0.0	double-stranded DNA binding
GO:0051028	16515	145	3	1	181	1	1	false	0.8011049723757464	0.9580511979791415	8.233208751064726E-39	mRNA transport
GO:0006464	16515	3764	3	1	4687	1	2	false	0.8030723277178098	0.9580511979791415	0.0	cellular protein modification process
GO:0051179	16515	5875	3	1	13878	3	1	false	0.808261700330652	0.9600313645848793	0.0	localization
GO:0051234	16515	4792	3	1	5875	1	1	false	0.8156595744665065	0.9646061054560424	0.0	establishment of localization
GO:0060255	16515	4602	3	1	7947	2	2	false	0.8228624567333991	0.9689116373657339	0.0	regulation of macromolecule metabolic process
GO:0019538	16515	5250	3	1	8935	2	3	false	0.8299343478638259	0.9702630667773606	0.0	protein metabolic process
GO:0032446	16515	886	3	1	1066	1	1	false	0.8311444652909008	0.9702630667773606	1.8746522401419E-209	protein modification by small protein conjugation
GO:0048856	16515	4812	3	2	5265	2	1	false	0.8353081512711203	0.9709564835288236	0.0	anatomical structure development
GO:0034654	16515	3033	3	1	4963	2	5	false	0.8488220327371003	0.9785534888155839	0.0	nucleobase-containing compound biosynthetic process
GO:0001067	16515	1507	3	1	2455	2	1	false	0.8509842196187195	0.9785534888155839	0.0	regulatory region nucleic acid binding
GO:0044238	16515	8708	3	2	9406	2	1	false	0.8570836107254336	0.9785534888155839	0.0	primary metabolic process
GO:0008150	16515	13878	3	3	14589	3	1	false	0.8607945342954457	0.9785534888155839	0.0	biological_process
GO:0005886	16515	5537	3	1	6400	1	2	false	0.8651562500031486	0.9785534888155839	0.0	plasma membrane
GO:0005488	16515	9221	3	2	11969	3	1	false	0.8660900684948571	0.9785534888155839	0.0	binding
GO:0044271	16515	3707	3	1	5830	2	2	false	0.8674338133636625	0.9785534888155839	0.0	cellular nitrogen compound biosynthetic process
GO:0005515	16515	5904	3	1	9221	2	1	false	0.870624795196218	0.9785534888155839	0.0	protein binding
GO:0048513	16515	3125	3	1	4812	2	2	false	0.8771396700504295	0.9795465700573273	0.0	animal organ development
GO:0071427	16515	109	3	1	124	1	1	false	0.8790322580644931	0.9795465700573273	1.2535992569004354E-19	mRNA-containing ribonucleoprotein complex export from nucleus
GO:0071944	16515	5612	3	1	10934	3	1	false	0.8847179420271659	0.9795465700573273	0.0	cell periphery
GO:0042886	16515	1950	3	1	2183	1	1	false	0.8932661475035535	0.9795465700573273	3.676E-321	amide transport
GO:0030154	16515	3328	3	2	3513	2	1	false	0.8974359473157141	0.9795465700573273	6.4067112836E-314	cell differentiation
GO:1901564	16515	6170	3	1	9003	2	2	false	0.9010049305309522	0.9795465700573273	0.0	organonitrogen compound metabolic process
GO:0008104	16515	2531	3	1	2808	1	1	false	0.9013532763532341	0.9795465700573273	0.0	protein localization
GO:1903506	16515	2128	3	1	2359	1	2	false	0.9020771513364592	0.9795465700573273	0.0	regulation of nucleic acid-templated transcription
GO:0050657	16515	181	3	1	199	1	1	false	0.9095477386934379	0.9795465700573273	5.903810043998575E-26	nucleic acid transport
GO:0016567	16515	807	3	1	886	1	1	false	0.9108352144466583	0.9795465700573273	4.584485883610353E-115	protein ubiquitination
GO:0071704	16515	8995	3	2	9406	2	1	false	0.9145138279251911	0.9795465700573273	0.0	organic substance metabolic process
GO:0000976	16515	1415	3	1	1543	1	2	false	0.9170447180812652	0.9795465700573273	6.742013886341853E-191	transcription regulatory region sequence-specific DNA binding
GO:0044260	16515	6589	3	1	9167	2	2	false	0.9209339127697014	0.9795465700573273	0.0	cellular macromolecule metabolic process
GO:0016020	16515	6329	3	1	10934	3	1	false	0.925322824442113	0.9795465700573273	0.0	membrane
GO:1990837	16515	1457	3	1	1567	1	2	false	0.9298021697513784	0.9795465700573273	2.7858462114274706E-172	sequence-specific double-stranded DNA binding
GO:0006996	16515	4814	3	1	6509	2	1	false	0.9322169209555884	0.9795465700573273	0.0	organelle organization
GO:0043226	16515	9283	3	2	10934	3	1	false	0.938509850624058	0.9795465700573273	0.0	organelle
GO:0015031	16515	1899	3	1	2008	1	2	false	0.945717131473267	0.9795465700573273	2.850273740397961E-183	protein transport
GO:0012501	16515	1819	3	1	1921	1	1	false	0.9469026548681181	0.9795465700573273	1.7730777300949983E-172	programmed cell death
GO:0003677	16515	1911	3	1	2455	2	1	false	0.950968782831871	0.9795465700573273	0.0	DNA binding
GO:0050794	16515	8239	3	1	12995	3	2	false	0.9509969671442356	0.9795465700573273	0.0	regulation of cellular process
GO:0003810	16515	104	3	1	109	1	1	false	0.9541284403670031	0.9795465700573273	8.559572023453344E-9	protein-glutamine gamma-glutamyltransferase activity
GO:0050789	16515	8917	3	1	13878	3	2	false	0.9543376509749695	0.9795465700573273	0.0	regulation of biological process
GO:0005622	16515	10525	3	2	11845	3	1	false	0.9655311321890564	0.9873100299076064	0.0	intracellular
GO:0065007	16515	9584	3	1	13878	3	1	false	0.970392899401802	0.9885650510759931	0.0	biological regulation
GO:0006810	16515	4702	3	1	4792	1	1	false	0.9812186978288634	0.9947285187137411	1.9528703698435357E-193	transport
GO:0008168	16515	175	3	1	177	1	1	false	0.9887005649717618	0.9947285187137411	6.420133538778114E-5	methyltransferase activity
GO:0006913	16515	332	3	1	335	1	1	false	0.9910447761195128	0.9947285187137411	1.6103331859880216E-7	nucleocytoplasmic transport
GO:0000377	16515	333	3	1	336	1	1	false	0.9910714285714112	0.9947285187137411	1.5959552111131003E-7	RNA splicing, via transesterification reactions with bulged adenosine as nucleophile
GO:0097659	16515	2359	3	1	2371	1	1	false	0.9949388443690911	0.994938844369091	1.5605119001577283E-32	nucleic acid-templated transcription
GO:0000000	16515	14589	3	3	0	0	0	true	1.0	1.0	1.0	Gene Ontology
GO:0050658	16515	181	3	1	181	1	2	true	1.0	1.0	1.0	RNA transport
