## Supplementary File S4 for "PIGNON: A protein-protein interaction-guided functional enrichment analysis for quantitative proteomics": table-mcl2_cluster1099-Parent-Child-Union-Benjamini-Hochberg.txt

ID	Pop.total	Pop.term	Study.total	Study.term	Pop.family	Study.family	nparents	is.trivial	p	p.adjusted	p.min	name
GO:0007632	16515	46	3	1	6128	1	3	false	0.007506527415129036	0.44225074037482165	3.957674606143037E-117	visual behavior
GO:0004653	16515	15	3	1	3073	2	2	false	0.00974020196057635	0.44225074037482165	6.575424891128387E-41	polypeptide N-acetylgalactosaminyltransferase activity
GO:0008037	16515	115	3	1	12841	2	1	false	0.017831864493542963	0.44225074037482165	1.5835454756116538E-284	cell recognition
GO:0030534	16515	120	3	1	6056	1	2	false	0.019815059445157265	0.44225074037482165	3.009697545721707E-255	adult behavior
GO:0007342	16515	9	3	1	403	1	3	false	0.022332506203473115	0.44225074037482165	1.4160833407148934E-18	fusion of sperm to egg plasma membrane involved in single fertilization
GO:0018242	16515	10	3	1	392	1	2	false	0.025510204081632078	0.44225074037482165	4.755161559894447E-20	protein O-linked glycosylation via serine
GO:0035036	16515	38	3	1	1269	1	3	false	0.029944838455467363	0.44225074037482165	1.0714566340805035E-73	sperm-egg recognition
GO:0018243	16515	7	3	1	203	1	2	false	0.0344827586206908	0.44225074037482165	3.9388784868441495E-13	protein O-linked glycosylation via threonine
GO:0022412	16515	283	3	1	12909	2	3	false	0.04336643602075307	0.44225074037482165	0.0	cellular process involved in reproduction in multicellular organism
GO:0070085	16515	224	3	1	9406	2	1	false	0.04706451015999242	0.44225074037482165	0.0	glycosylation
GO:0030246	16515	225	3	1	9221	2	1	false	0.04820883012283115	0.44225074037482165	0.0	carbohydrate binding
GO:0043413	16515	215	3	1	3954	1	2	false	0.05437531613550383	0.44225074037482165	0.0	macromolecule glycosylation
GO:0006486	16515	215	3	1	3808	1	3	false	0.05646008403354539	0.44225074037482165	0.0	protein glycosylation
GO:0045026	16515	55	3	1	959	1	1	false	0.057351407716361436	0.44225074037482165	6.155612835408351E-91	plasma membrane fusion
GO:0005178	16515	120	3	1	2026	1	3	false	0.0592300098716279	0.44225074037482165	3.892309488535672E-197	integrin binding
GO:0009101	16515	278	3	1	4021	1	4	false	0.06913703058934022	0.46869255739413457	0.0	glycoprotein biosynthetic process
GO:0007610	16515	528	3	1	13878	2	1	false	0.07464680817345815	0.46869255739413457	0.0	behavior
GO:0016757	16515	214	3	1	2841	1	1	false	0.0753255895812002	0.46869255739413457	0.0	transferase activity, transferring glycosyl groups
GO:0050839	16515	471	3	1	5904	1	1	false	0.07977642276403751	0.4702610183985369	0.0	cell adhesion molecule binding
GO:0009100	16515	339	3	1	7476	2	3	false	0.08863982134103011	0.49638299950976866	0.0	glycoprotein metabolic process
GO:0018210	16515	112	3	1	1150	1	1	false	0.09739130434782074	0.5128325203258627	8.404856656239587E-159	peptidyl-threonine modification
GO:0005794	16515	859	3	1	8452	1	3	false	0.10163274964467887	0.5128325203258627	0.0	Golgi apparatus
GO:0009566	16515	133	3	1	1253	1	2	false	0.10614525139661805	0.5128325203258627	1.9984185752954108E-183	fertilization
GO:0004222	16515	85	3	1	745	1	2	false	0.11409395973150309	0.5128325203258627	3.0276676993714617E-114	metalloendopeptidase activity
GO:0032504	16515	704	3	1	6150	1	2	false	0.11447154471559436	0.5128325203258627	0.0	multicellular organism reproduction
GO:0051704	16515	905	3	1	13878	2	1	false	0.12617415293451653	0.5425070582256813	0.0	multi-organism process
GO:0009986	16515	740	3	1	10934	2	1	false	0.13078295153654818	0.5425070582256813	0.0	cell surface
GO:1901137	16515	671	3	1	4911	1	2	false	0.13663205049914887	0.5465282019965955	0.0	carbohydrate derivative biosynthetic process
GO:0009628	16515	1117	3	1	7281	1	1	false	0.15341299272029965	0.5710197152823784	0.0	response to abiotic stimulus
GO:0008237	16515	160	3	1	1042	1	1	false	0.15355086372358506	0.5710197152823784	2.567491445383033E-193	metallopeptidase activity
GO:0044877	16515	821	3	1	9221	2	1	false	0.1701531988321942	0.5710197152823784	0.0	protein-containing complex binding
GO:0000003	16515	1253	3	1	13878	2	1	false	0.17242778495392852	0.5710197152823784	0.0	reproduction
GO:0022414	16515	1253	3	1	13878	2	2	false	0.17242778495392852	0.5710197152823784	0.0	reproductive process
GO:0022610	16515	1260	3	1	13878	2	1	false	0.173345270710722	0.5710197152823784	0.0	biological adhesion
GO:0005102	16515	1183	3	1	5904	1	1	false	0.20037262872581973	0.6411924119226232	0.0	signaling receptor binding
GO:0008376	16515	35	3	1	161	1	2	false	0.21739130434782825	0.6763285024154657	3.2292148023631726E-36	acetylgalactosaminyltransferase activity
GO:1901135	16515	1073	3	1	8995	2	1	false	0.22435892348900835	0.6791405251559172	0.0	carbohydrate derivative metabolic process
GO:0140096	16515	3053	3	2	6357	2	1	false	0.23060845895344076	0.6796880895469833	0.0	catalytic activity, acting on a protein
GO:0003008	16515	1482	3	1	6028	1	1	false	0.2458526874591416	0.7060384870621502	0.0	system process
GO:0018209	16515	304	3	1	1150	1	1	false	0.264347826086972	0.7401739130435215	1.3193909089393512E-287	peptidyl-serine modification
GO:0003824	16515	6357	3	2	11969	2	1	false	0.28206984018158265	0.7705322463496892	0.0	catalytic activity
GO:0061024	16515	1951	3	1	6509	1	1	false	0.2997388231671678	0.7957887452726671	0.0	membrane organization
GO:0018193	16515	1150	3	1	3764	1	1	false	0.3055260361314704	0.7957887452726671	0.0	peptidyl-amino acid modification
GO:0050890	16515	265	3	1	817	1	1	false	0.3243574051407579	0.8226198365359648	8.929693059937898E-223	cognition
GO:0000139	16515	665	3	1	2012	1	2	false	0.33051689860820016	0.8226198365359648	0.0	Golgi membrane
GO:0031090	16515	3159	3	1	9284	1	2	false	0.3402628177536116	0.8226508218727397	0.0	organelle membrane
GO:0019538	16515	5250	3	2	8935	2	3	false	0.34521954132159616	0.8226508218727397	0.0	protein metabolic process
GO:0009314	16515	401	3	1	1117	1	1	false	0.35899731423445286	0.8376603998803901	8.0802252E-316	response to radiation
GO:0008233	16515	1074	3	1	5075	2	3	false	0.3784987116776345	0.853095175533482	0.0	peptidase activity
GO:1901566	16515	1676	3	1	7864	2	2	false	0.38084606050601877	0.853095175533482	0.0	organonitrogen compound biosynthetic process
GO:0007611	16515	229	3	1	556	1	2	false	0.4118705035971031	0.904499929468148	7.274518228354743E-163	learning or memory
GO:0005773	16515	3678	3	1	8452	1	2	false	0.4351632749624206	0.9314740124182664	0.0	vacuole
GO:0034645	16515	3359	3	1	7536	1	3	false	0.4457271762219222	0.9314740124182664	0.0	cellular macromolecule biosynthetic process
GO:0006493	16515	98	3	1	215	1	1	false	0.45581395348836395	0.9314740124182664	8.067134999861254E-64	protein O-linked glycosylation
GO:0008152	16515	9406	3	2	13878	2	1	false	0.4593474426524375	0.9314740124182664	0.0	metabolic process
GO:1901564	16515	6170	3	2	9003	2	2	false	0.4696492958551283	0.9314740124182664	0.0	organonitrogen compound metabolic process
GO:0009988	16515	55	3	1	115	1	1	false	0.4782608695652251	0.9314740124182664	3.611734178599632E-34	cell-cell recognition
GO:0016266	16515	48	3	1	98	1	1	false	0.48979591836733966	0.9314740124182664	4.0051169351851385E-29	O-glycan processing
GO:0061025	16515	959	3	1	1951	1	1	false	0.49154279856490213	0.9314740124182664	0.0	membrane fusion
GO:0008306	16515	68	3	1	135	1	1	false	0.5037037037037163	0.9314740124182664	3.361849800714613E-40	associative learning
GO:0008194	16515	109	3	1	214	1	1	false	0.509345794392532	0.9314740124182664	7.236285865568414E-64	UDP-glycosyltransferase activity
GO:0044249	16515	4600	3	1	8896	1	2	false	0.5170863309352786	0.9314740124182664	0.0	cellular biosynthetic process
GO:0006508	16515	1639	3	1	5250	2	1	false	0.526958967242649	0.9314740124182664	0.0	proteolysis
GO:0012505	16515	3456	3	1	10934	2	3	false	0.5322708642390094	0.9314740124182664	0.0	endomembrane system
GO:0019953	16515	687	3	1	1253	1	2	false	0.5482841181164466	0.9355089355089625	0.0	sexual reproduction
GO:0050877	16515	817	3	1	1482	1	1	false	0.5512820512820672	0.9355089355089625	0.0	nervous system process
GO:0008542	16515	42	3	1	72	1	2	false	0.5833333333333295	0.9527065527055139	6.08614660219243E-21	visual learning
GO:0007612	16515	135	3	1	229	1	1	false	0.5895196506549788	0.9527065527055139	8.672605412111827E-67	learning
GO:0005488	16515	9221	3	2	11969	2	1	false	0.5935119881858022	0.9527065527055139	0.0	binding
GO:0098588	16515	1881	3	1	3159	1	1	false	0.5954415954409462	0.9527065527055139	0.0	bounding membrane of organelle
GO:0044703	16515	843	3	1	1312	1	2	false	0.6425304878047864	0.9550425762056163	0.0	multi-organism reproductive process
GO:0004175	16515	674	3	1	1042	1	1	false	0.646833013435693	0.9550425762056163	5.225545316484879E-293	endopeptidase activity
GO:0005575	16515	11845	3	2	14589	2	1	false	0.6591923897048987	0.9550425762056163	0.0	cellular_component
GO:0003674	16515	11969	3	2	14589	2	1	false	0.6730667995212539	0.9550425762056163	0.0	molecular_function
GO:0009059	16515	3643	3	1	8388	2	2	false	0.6800251587222857	0.9550425762056163	0.0	macromolecule biosynthetic process
GO:0032501	16515	6028	3	1	13878	2	1	false	0.6800651759953393	0.9550425762056163	0.0	multicellular organismal process
GO:0009416	16515	274	3	1	401	1	1	false	0.683291770573528	0.9550425762056163	4.3097794406991056E-108	response to light stimulus
GO:0016740	16515	2841	3	1	6357	2	1	false	0.6941291458980873	0.9550425762056163	0.0	transferase activity
GO:0043170	16515	7606	3	2	8995	2	1	false	0.7149925038066675	0.9550425762056163	0.0	macromolecule metabolic process
GO:0016758	16515	156	3	1	214	1	1	false	0.728971962616855	0.9550425762056163	8.138786832039993E-54	transferase activity, transferring hexosyl groups
GO:0071840	16515	6683	3	1	13878	2	1	false	0.7312312569110183	0.9550425762056163	0.0	cellular component organization or biogenesis
GO:0009058	16515	4757	3	1	9406	2	1	false	0.7557346352079608	0.9550425762056163	0.0	biosynthetic process
GO:0016043	16515	6509	3	1	12854	2	2	false	0.7563580887694212	0.9550425762056163	0.0	cellular component organization
GO:0071944	16515	5612	3	1	10934	2	1	false	0.7631083725987806	0.9550425762056163	0.0	cell periphery
GO:0007339	16515	29	3	1	38	1	1	false	0.7631578947368454	0.9550425762056163	6.134531251878674E-9	binding of sperm to zona pellucida
GO:1901576	16515	4681	3	1	9027	2	2	false	0.7682387998548343	0.9550425762056163	0.0	organic substance biosynthetic process
GO:0043412	16515	3949	3	1	7606	2	1	false	0.768859734420933	0.9550425762056163	0.0	macromolecule modification
GO:0005737	16515	6076	3	1	11683	2	2	false	0.7696903841589504	0.9550425762056163	0.0	cytoplasm
GO:0050896	16515	7281	3	1	13878	2	1	false	0.7740539987858934	0.9550425762056163	0.0	response to stimulus
GO:0007338	16515	103	3	1	133	1	1	false	0.774436090225608	0.9550425762056163	1.766169887383044E-30	single fertilization
GO:0016787	16515	3358	3	1	6357	2	1	false	0.7774784920661009	0.9550425762056163	0.0	hydrolase activity
GO:0006807	16515	8339	3	2	9406	2	1	false	0.7859810771650153	0.9550425762056163	0.0	nitrogen compound metabolic process
GO:0006464	16515	3764	3	1	4687	1	2	false	0.8030723277178098	0.9550425762056163	0.0	cellular protein modification process
GO:0043227	16515	7507	3	1	9283	1	1	false	0.808682537973074	0.9550425762056163	0.0	membrane-bounded organelle
GO:0043231	16515	7335	3	1	9029	1	2	false	0.812382323626683	0.9550425762056163	0.0	intracellular membrane-bounded organelle
GO:0016020	16515	6329	3	1	10934	2	1	false	0.8226437359952804	0.9550425762056163	0.0	membrane
GO:0043229	16515	9004	3	1	10673	1	2	false	0.8436240981907518	0.9550425762056163	0.0	intracellular organelle
GO:0110165	16515	10934	3	2	11845	2	1	false	0.8520889902826382	0.9550425762056163	0.0	cellular anatomical entity
GO:0009987	16515	12841	3	2	13878	2	1	false	0.8561333170471993	0.9550425762056163	0.0	cellular process
GO:0044238	16515	8708	3	2	9406	2	1	false	0.8570836107254336	0.9550425762056163	0.0	primary metabolic process
GO:0005886	16515	5537	3	1	6400	1	2	false	0.8651562500031486	0.9550425762056163	0.0	plasma membrane
GO:0005515	16515	5904	3	1	9221	2	1	false	0.870624795196218	0.9550425762056163	0.0	protein binding
GO:0044267	16515	4687	3	1	7022	2	2	false	0.8894578420404158	0.9550425762056163	0.0	cellular protein metabolic process
GO:0044237	16515	8863	3	1	13059	2	2	false	0.8967759585791586	0.9550425762056163	0.0	cellular metabolic process
GO:0008150	16515	13878	3	2	14589	2	1	false	0.904901259129079	0.9550425762056163	0.0	biological_process
GO:0036211	16515	3764	3	1	5415	2	2	false	0.9070789079692957	0.9550425762056163	0.0	protein modification process
GO:0071704	16515	8995	3	2	9406	2	1	false	0.9145138279251911	0.9550425762056163	0.0	organic substance metabolic process
GO:0044260	16515	6589	3	1	9167	2	2	false	0.9209339127697014	0.9550425762056163	0.0	cellular macromolecule metabolic process
GO:0070011	16515	1042	3	1	1074	1	1	false	0.9702048417134437	0.9949791495779815	4.27162281241786E-62	peptidase activity, acting on L-amino acid peptides
GO:0043226	16515	9283	3	1	10934	2	1	false	0.9772116647640889	0.9949791495779815	0.0	organelle
GO:0005622	16515	10525	3	1	11845	2	1	false	0.9875896147787252	0.9960317460319057	0.0	intracellular
GO:0007155	16515	1255	3	1	1260	1	1	false	0.9960317460319057	0.9960317460319057	3.808723211297523E-14	cell adhesion
GO:0000000	16515	14589	3	2	0	0	0	true	1.0	1.0	1.0	Gene Ontology
