## Supplementary File S4 for "PIGNON: A protein-protein interaction-guided functional enrichment analysis for quantitative proteomics": table-mcl2_cluster1101-Parent-Child-Union-Benjamini-Hochberg.txt

ID	Pop.total	Pop.term	Study.total	Study.term	Pop.family	Study.family	nparents	is.trivial	p	p.adjusted	p.min	name
GO:0008299	16515	19	3	1	4709	1	3	false	0.004034826927148635	0.19623655913980284	2.0665262373147807E-53	isoprenoid biosynthetic process
GO:0045338	16515	3	3	1	470	1	2	false	0.006382978723405555	0.19623655913980284	5.816137921569303E-8	farnesyl diphosphate metabolic process
GO:0045337	16515	2	3	1	248	1	3	false	0.008064516129032993	0.19623655913980284	3.2649862870575235E-5	farnesyl diphosphate biosynthetic process
GO:0016765	16515	36	3	1	2841	1	1	false	0.012671594508987222	0.2312565997890168	2.199279652842575E-83	transferase activity, transferring alkyl or aryl (other than methyl) groups
GO:1902930	16515	68	3	1	2995	1	3	false	0.02270450751248149	0.33148580968222974	2.149356347416064E-140	regulation of alcohol biosynthetic process
GO:1901617	16515	206	3	1	4820	1	2	false	0.042738589211599926	0.3903023598821376	0.0	organic hydroxy compound biosynthetic process
GO:0006694	16515	169	3	1	3665	1	3	false	0.04611186903144941	0.3903023598821376	1.024271139982279E-296	steroid biosynthetic process
GO:0046890	16515	164	3	1	3371	1	3	false	0.04865025215060777	0.3903023598821376	5.186853847949471E-284	regulation of lipid biosynthetic process
GO:0008654	16515	240	3	1	4756	1	4	false	0.05046257359129524	0.3903023598821376	0.0	phospholipid biosynthetic process
GO:0008202	16515	290	3	1	5424	1	2	false	0.05346607669618323	0.3903023598821376	0.0	steroid metabolic process
GO:0062012	16515	382	3	1	6267	1	2	false	0.060954204563612696	0.4045142666494297	0.0	regulation of small molecule metabolic process
GO:0019216	16515	359	3	1	5255	1	2	false	0.06831588962873845	0.4155883285748256	0.0	regulation of lipid metabolic process
GO:0016114	16515	9	3	1	110	1	2	false	0.08181818181818075	0.4594405594405534	2.1536266488181144E-13	terpenoid biosynthetic process
GO:1901615	16515	460	3	1	8995	2	1	false	0.09966918838948899	0.4652911133820615	0.0	organic hydroxy compound metabolic process
GO:0044283	16515	568	3	1	5316	1	2	false	0.10684725357417772	0.4652911133820615	0.0	small molecule biosynthetic process
GO:0006644	16515	380	3	1	3365	1	3	false	0.11292719167916948	0.4652911133820615	0.0	phospholipid metabolic process
GO:0090181	16515	55	3	1	474	1	3	false	0.1160337552742485	0.4652911133820615	2.2482611102206086E-73	regulation of cholesterol metabolic process
GO:0008610	16515	616	3	1	5059	1	2	false	0.12176319430752042	0.4652911133820615	0.0	lipid biosynthetic process
GO:0006720	16515	115	3	1	922	1	1	false	0.12472885032540043	0.4652911133820615	5.573338360738543E-150	isoprenoid metabolic process
GO:0090407	16515	624	3	1	4895	1	2	false	0.12747701736494838	0.4652911133820615	0.0	organophosphate biosynthetic process
GO:0046165	16515	126	3	1	762	1	3	false	0.16535433070859235	0.5638970694736045	1.014025778878147E-147	alcohol biosynthetic process
GO:0006066	16515	320	3	1	1883	1	2	false	0.1699415825810863	0.5638970694736045	0.0	alcohol metabolic process
GO:0004311	16515	2	3	1	11	1	1	false	0.18181818181818213	0.5770750988142302	0.01818181818181816	farnesyltranstransferase activity
GO:0044255	16515	922	3	1	8924	2	2	false	0.19596979747979448	0.5911392342309562	0.0	cellular lipid metabolic process
GO:0019218	16515	107	3	1	527	1	2	false	0.20303605313089776	0.5911392342309562	7.575806145647802E-115	regulation of steroid metabolic process
GO:0019637	16515	1008	3	1	9042	2	2	false	0.2105427409589707	0.5911392342309562	0.0	organophosphate metabolic process
GO:0016126	16515	71	3	1	315	1	3	false	0.2253968253968444	0.6094062316285053	1.8383908533659475E-72	sterol biosynthetic process
GO:0006629	16515	1169	3	1	8996	2	2	false	0.24301972515317086	0.6335871405779098	0.0	lipid metabolic process
GO:0070647	16515	1066	3	1	3764	1	1	false	0.2832093517531884	0.6970486111111107	0.0	protein modification by small protein conjugation or removal
GO:0016125	16515	152	3	1	526	1	2	false	0.28897338403047956	0.6970486111111107	1.18011379183299E-136	sterol metabolic process
GO:0050810	16515	79	3	1	265	1	3	false	0.29811320754714843	0.6970486111111107	1.4234570835807947E-69	regulation of steroid biosynthetic process
GO:0004659	16515	11	3	1	36	1	1	false	0.30555555555555536	0.6970486111111107	1.664432731631567E-9	prenyltransferase activity
GO:1902653	16515	67	3	1	202	1	2	false	0.33168316831682265	0.7337233723372137	3.0643722168477587E-55	secondary alcohol biosynthetic process
GO:0044281	16515	1811	3	1	9406	2	1	false	0.34801951495834704	0.7472183703517451	0.0	small molecule metabolic process
GO:0000209	16515	309	3	1	807	1	1	false	0.38289962825285717	0.7957848837208666	2.0409498993751335E-232	protein polyubiquitination
GO:0106118	16515	42	3	1	106	1	2	false	0.39622641509434414	0.7957848837208666	1.5552642313255528E-30	regulation of sterol biosynthetic process
GO:0045540	16515	42	3	1	104	1	4	false	0.40384615384614087	0.7957848837208666	4.2931773052217835E-30	regulation of cholesterol biosynthetic process
GO:0009889	16515	2875	3	1	6647	1	2	false	0.4325259515560682	0.7957848837208666	0.0	regulation of biosynthetic process
GO:0016740	16515	2841	3	1	6357	1	1	false	0.4469089193007851	0.7957848837208666	0.0	transferase activity
GO:0008152	16515	9406	3	2	13878	2	1	false	0.4593474426524375	0.7957848837208666	0.0	metabolic process
GO:0044237	16515	8863	3	2	13059	2	2	false	0.4606020948724073	0.7957848837208666	0.0	cellular metabolic process
GO:0006695	16515	67	3	1	144	1	3	false	0.46527777777777096	0.7957848837208666	9.540015019701313E-43	cholesterol biosynthetic process
GO:1902652	16515	150	3	1	320	1	1	false	0.46874999999996253	0.7957848837208666	1.9594696070107363E-95	secondary alcohol metabolic process
GO:0043412	16515	3949	3	1	7606	1	1	false	0.5191953720732142	0.8613923218487418	0.0	macromolecule modification
GO:0003824	16515	6357	3	1	11969	1	1	false	0.5311220653368192	0.861598017101951	0.0	catalytic activity
GO:1901362	16515	3230	3	1	5889	1	2	false	0.5484802173548106	0.8704142579761125	0.0	organic cyclic compound biosynthetic process
GO:0006793	16515	3009	3	1	8863	2	1	false	0.563766767598372	0.875637745418748	0.0	phosphorus metabolic process
GO:0044267	16515	4687	3	1	7022	1	2	false	0.6674736542281041	0.974321385973742	0.0	cellular protein metabolic process
GO:0019222	16515	5105	3	1	11880	2	2	false	0.6747942851431983	0.974321385973742	0.0	regulation of metabolic process
GO:0036211	16515	3764	3	1	5415	1	2	false	0.6951061865182656	0.974321385973742	0.0	protein modification process
GO:0009058	16515	4757	3	1	9406	2	1	false	0.7557346352079608	0.974321385973742	0.0	biosynthetic process
GO:0080090	16515	4581	3	1	8908	2	2	false	0.7640816350638184	0.974321385973742	0.0	regulation of primary metabolic process
GO:0044249	16515	4600	3	1	8896	2	2	false	0.7668224610890515	0.974321385973742	0.0	cellular biosynthetic process
GO:1901576	16515	4681	3	1	9027	2	2	false	0.7682387998548343	0.974321385973742	0.0	organic substance biosynthetic process
GO:1901360	16515	4777	3	1	8995	2	1	false	0.7801349871535947	0.974321385973742	0.0	organic cyclic compound metabolic process
GO:0006464	16515	3764	3	1	4687	1	2	false	0.8030723277178098	0.974321385973742	0.0	cellular protein modification process
GO:0019538	16515	5250	3	1	8935	2	3	false	0.8299343478638259	0.974321385973742	0.0	protein metabolic process
GO:0032446	16515	886	3	1	1066	1	1	false	0.8311444652909008	0.974321385973742	1.8746522401419E-209	protein modification by small protein conjugation
GO:0009987	16515	12841	3	2	13878	2	1	false	0.8561333170471993	0.974321385973742	0.0	cellular process
GO:0044238	16515	8708	3	2	9406	2	1	false	0.8570836107254336	0.974321385973742	0.0	primary metabolic process
GO:0008203	16515	140	3	1	162	1	2	false	0.8641975308641806	0.974321385973742	1.2304938568846953E-27	cholesterol metabolic process
GO:0006721	16515	100	3	1	115	1	1	false	0.8695652173912914	0.974321385973742	4.1721842985738876E-19	terpenoid metabolic process
GO:0050789	16515	8917	3	1	13878	2	2	false	0.8722301361263364	0.974321385973742	0.0	regulation of biological process
GO:1901564	16515	6170	3	1	9003	2	2	false	0.9010049305309522	0.974321385973742	0.0	organonitrogen compound metabolic process
GO:0065007	16515	9584	3	1	13878	2	1	false	0.9042804921127321	0.974321385973742	0.0	biological regulation
GO:0008150	16515	13878	3	2	14589	2	1	false	0.904901259129079	0.974321385973742	0.0	biological_process
GO:0016567	16515	807	3	1	886	1	1	false	0.9108352144466583	0.974321385973742	4.584485883610353E-115	protein ubiquitination
GO:0071704	16515	8995	3	2	9406	2	1	false	0.9145138279251911	0.974321385973742	0.0	organic substance metabolic process
GO:0044260	16515	6589	3	1	9167	2	2	false	0.9209339127697014	0.974321385973742	0.0	cellular macromolecule metabolic process
GO:0003674	16515	11969	3	1	14589	2	1	false	0.9677584797929262	0.9940179461596821	0.0	molecular_function
GO:0043170	16515	7606	3	1	8995	2	1	false	0.9761692527317063	0.9940179461596821	0.0	macromolecule metabolic process
GO:0006807	16515	8339	3	1	9406	2	1	false	0.9871424610304683	0.9940179461596821	0.0	nitrogen compound metabolic process
GO:0006796	16515	2991	3	1	3009	1	1	false	0.9940179461596822	0.9940179461596821	1.6476590431454356E-47	phosphate-containing compound metabolic process
GO:0000000	16515	14589	3	2	0	0	0	true	1.0	1.0	1.0	Gene Ontology
