## Supplementary File S4 for "PIGNON: A protein-protein interaction-guided functional enrichment analysis for quantitative proteomics": table-mcl2_cluster1107-Parent-Child-Union-Benjamini-Hochberg.txt

ID	Pop.total	Pop.term	Study.total	Study.term	Pop.family	Study.family	nparents	is.trivial	p	p.adjusted	p.min	name
GO:0033588	16515	7	3	2	10975	3	2	false	1.045849304886564E-6	1.2027267006195485E-4	2.632873506581239E-25	Elongator holoenzyme complex
GO:0009451	16515	137	3	2	6011	2	2	false	5.157488586506923E-4	0.02965555937241481	4.598544785120546E-283	RNA modification
GO:0040017	16515	513	3	2	5694	2	3	false	0.008102679848073545	0.1672206065645957	0.0	positive regulation of locomotion
GO:0051272	16515	495	3	2	5452	2	3	false	0.00822811056094897	0.1672206065645957	0.0	positive regulation of cellular component movement
GO:0040012	16515	891	3	2	9059	2	2	false	0.0096639602442729	0.1672206065645957	0.0	regulation of locomotion
GO:0051270	16515	896	3	2	8723	2	3	false	0.010540205787959712	0.1672206065645957	0.0	regulation of cellular component movement
GO:0042558	16515	31	3	1	8460	3	4	false	0.01095396580824488	0.1672206065645957	1.5503867519838706E-88	pteridine-containing compound metabolic process
GO:0031907	16515	52	3	1	4012	1	2	false	0.012961116650072473	0.1672206065645957	4.7428182217516905E-120	microbody lumen
GO:0006760	16515	25	3	1	1774	1	5	false	0.014092446448705654	0.1672206065645957	1.0979662832249202E-56	folic acid-containing compound metabolic process
GO:0042579	16515	130	3	1	8452	1	2	false	0.0153809749171286	0.1672206065645957	5.483134971118979E-291	microbody
GO:0034660	16515	430	3	2	3298	2	1	false	0.01696508927292889	0.1672206065645957	0.0	ncRNA metabolic process
GO:0007031	16515	84	3	1	4814	1	1	false	0.017449106771957813	0.1672206065645957	3.207717344538158E-183	peroxisome organization
GO:0043574	16515	68	3	1	1873	1	1	false	0.03630539241856107	0.3205893724611576	2.4920305331309174E-126	peroxisomal transport
GO:0040011	16515	1650	3	2	13878	3	1	false	0.03902827143005397	0.3205893724611576	0.0	locomotion
GO:0002097	16515	16	3	2	72	2	1	false	0.046948356807512276	0.34022703114662417	2.4293632143762976E-16	tRNA wobble base modification
GO:0006575	16515	152	3	1	9147	3	2	false	0.04903384989279098	0.34022703114662417	0.0	cellular modified amino acid metabolic process
GO:0006396	16515	873	3	2	3891	2	2	false	0.0502944306912401	0.34022703114662417	0.0	RNA processing
GO:0072662	16515	67	3	1	1189	1	2	false	0.05634987384358088	0.36001308288954453	2.2276498160796363E-111	protein localization to peroxisome
GO:0006928	16515	2076	3	2	12841	3	1	false	0.06993865527028383	0.40913921360233774	0.0	movement of cell or subcellular component
GO:0009063	16515	102	3	1	1413	1	3	false	0.07218683651807775	0.40913921360233774	1.954108733716474E-158	cellular amino acid catabolic process
GO:0051179	16515	5875	3	3	13878	3	1	false	0.0758429210645628	0.40913921360233774	0.0	localization
GO:0008033	16515	113	3	2	396	2	2	false	0.08091036951794589	0.40913921360233774	3.3049377875602873E-102	tRNA processing
GO:0016054	16515	231	3	1	2823	1	4	false	0.08182784272046756	0.40913921360233774	0.0	organic acid catabolic process
GO:0006520	16515	297	3	1	8872	3	3	false	0.09711445650030104	0.4653401040639425	0.0	cellular amino acid metabolic process
GO:0044282	16515	365	3	1	3416	1	2	false	0.1068501170958283	0.4788903837530962	0.0	small molecule catabolic process
GO:2000147	16515	486	3	2	1475	2	4	false	0.10841478278862246	0.4788903837530962	0.0	positive regulation of cell motility
GO:0030335	16515	468	3	2	1330	2	3	false	0.12364771975084417	0.4788903837530962	0.0	positive regulation of cell migration
GO:0072663	16515	67	3	1	534	1	2	false	0.1254681647940335	0.4788903837530962	4.949129138311432E-87	establishment of protein localization to peroxisome
GO:0051186	16515	395	3	1	8863	3	1	false	0.12784546833909566	0.4788903837530962	0.0	cofactor metabolic process
GO:0046483	16515	4528	3	3	8863	3	1	false	0.13330186658124016	0.4788903837530962	0.0	heterocycle metabolic process
GO:0032879	16515	2429	3	2	10462	3	2	false	0.13665589164803724	0.4788903837530962	0.0	regulation of localization
GO:0006725	16515	4570	3	3	8863	3	1	false	0.13704658619123425	0.4788903837530962	0.0	cellular aromatic compound metabolic process
GO:0034470	16515	351	3	2	946	2	2	false	0.13742071881610587	0.4788903837530962	4.154890056029471E-270	ncRNA processing
GO:0006399	16515	164	3	2	430	2	1	false	0.14491245188926283	0.488164566603815	1.8363757221523104E-123	tRNA metabolic process
GO:1901360	16515	4777	3	3	8995	3	1	false	0.1497387802113137	0.488164566603815	0.0	organic cyclic compound metabolic process
GO:0051674	16515	1451	3	2	5875	3	1	false	0.15281673389336817	0.488164566603815	0.0	localization of cell
GO:0006400	16515	72	3	2	177	2	2	false	0.16409861325115807	0.4928492724189075	1.8904058725489884E-51	tRNA modification
GO:0006625	16515	67	3	1	407	1	3	false	0.1646191646191446	0.4928492724189075	1.6540410976332239E-78	protein targeting to peroxisome
GO:0034641	16515	5039	3	3	9147	3	2	false	0.16714018803771646	0.4928492724189075	0.0	cellular nitrogen compound metabolic process
GO:1901565	16515	1167	3	1	6503	1	2	false	0.17945563586046986	0.5159349530988508	0.0	organonitrogen compound catabolic process
GO:0009068	16515	20	3	1	107	1	2	false	0.18691588785047172	0.5242762708001035	4.180907049564432E-22	aspartate family amino acid catabolic process
GO:0090304	16515	3833	3	2	8019	2	2	false	0.2284431048964872	0.614452113351521	0.0	nucleic acid metabolic process
GO:0010467	16515	3646	3	2	7606	2	1	false	0.22975165977491652	0.614452113351521	0.0	gene expression
GO:0072594	16515	534	3	1	2220	1	2	false	0.24054054054040105	0.6286855036851391	0.0	establishment of protein localization to organelle
GO:0046395	16515	231	3	1	923	1	2	false	0.25027085590471276	0.6395810762009326	9.663457787880477E-225	carboxylic acid catabolic process
GO:0009066	16515	43	3	1	163	1	1	false	0.2638036809815957	0.6491623141593061	2.01630293554122E-40	aspartate family amino acid metabolic process
GO:0043412	16515	3949	3	2	7606	2	1	false	0.2695310097224153	0.6491623141593061	0.0	macromolecule modification
GO:0006553	16515	12	3	1	43	1	1	false	0.279069767441859	0.6491623141593061	6.519466558908247E-11	lysine metabolic process
GO:2000145	16515	829	3	2	1544	2	3	false	0.2881188318289148	0.6491623141593061	0.0	regulation of cell motility
GO:0048522	16515	4621	3	2	12886	3	3	false	0.29354775688742146	0.6491623141593061	0.0	positive regulation of cellular process
GO:0006082	16515	1019	3	1	9265	3	3	false	0.2950207417402661	0.6491623141593061	0.0	organic acid metabolic process
GO:0006605	16515	406	3	1	1362	1	1	false	0.29809104258455543	0.6491623141593061	0.0	protein targeting
GO:0055114	16515	1051	3	1	9406	3	1	false	0.29917915348211505	0.6491623141593061	0.0	oxidation-reduction process
GO:0008152	16515	9406	3	3	13878	3	1	false	0.311307534642788	0.65358246528484	0.0	metabolic process
GO:0044237	16515	8863	3	3	13059	3	2	false	0.31258291817970607	0.65358246528484	0.0	cellular metabolic process
GO:0048518	16515	5275	3	2	13878	3	2	false	0.32358231885316724	0.6581840590309798	0.0	positive regulation of biological process
GO:0030334	16515	777	3	2	1360	2	2	false	0.3262303596936161	0.6581840590309798	0.0	regulation of cell migration
GO:0032991	16515	4639	3	2	11845	3	1	false	0.3399945428697429	0.6741271108624212	0.0	protein-containing complex
GO:0031974	16515	3948	3	1	10934	1	1	false	0.36107554417561966	0.7037913149185807	0.0	membrane-enclosed lumen
GO:0045184	16515	1978	3	1	5129	1	2	false	0.3856502242142764	0.7391629297440298	0.0	establishment of protein localization
GO:0005782	16515	52	3	1	130	1	2	false	0.39999999999999397	0.7540983606557263	1.4124265749856535E-37	peroxisomal matrix
GO:0046907	16515	1873	3	1	11294	3	3	false	0.4196035833300401	0.7763294911875139	0.0	intracellular transport
GO:0043233	16515	3948	3	1	9283	1	2	false	0.42529354734620334	0.7763294911875139	0.0	organelle lumen
GO:0070013	16515	3948	3	1	9004	1	2	false	0.4384717903129156	0.7878789982185203	0.0	intracellular organelle lumen
GO:0048870	16515	1451	3	2	2148	2	3	false	0.45621450918065864	0.7889426957223915	0.0	cell motility
GO:0071705	16515	2183	3	1	4702	1	1	false	0.4642705231834458	0.7889426957223915	0.0	nitrogen compound transport
GO:0044281	16515	1811	3	1	9406	3	1	false	0.4735763693187828	0.7889426957223915	0.0	small molecule metabolic process
GO:0006886	16515	1362	3	1	2870	1	3	false	0.47456445993091895	0.7889426957223915	0.0	intracellular protein transport
GO:0043603	16515	982	3	1	5039	3	1	false	0.4781816584278393	0.7889426957223915	0.0	cellular amide metabolic process
GO:1901606	16515	85	3	1	177	1	2	false	0.48022598870058614	0.7889426957223915	1.0003270693504781E-52	alpha-amino acid catabolic process
GO:0006139	16515	4384	3	2	8848	3	5	false	0.49321822474323673	0.7988745893728482	0.0	nucleobase-containing compound metabolic process
GO:1901575	16515	1956	3	1	9133	3	2	false	0.5147678385363954	0.8221986309956315	0.0	organic substance catabolic process
GO:0071702	16515	2495	3	1	4702	1	1	false	0.5306252658462377	0.8304536594010181	0.0	organic substance transport
GO:0005575	16515	11845	3	3	14589	3	1	false	0.5351899274240102	0.8304536594010181	0.0	cellular_component
GO:0044248	16515	2055	3	1	8923	3	2	false	0.5440528748637141	0.8304536594010181	0.0	cellular catabolic process
GO:1901605	16515	163	3	1	297	1	1	false	0.5488215488215424	0.8304536594010181	3.4888734864875E-88	alpha-amino acid metabolic process
GO:0006732	16515	221	3	1	395	1	1	false	0.5594936708860573	0.8356074305441116	5.057678199482607E-117	coenzyme metabolic process
GO:0009056	16515	2357	3	1	9406	3	1	false	0.5791558615010455	0.8518518518518536	0.0	catabolic process
GO:0033365	16515	1178	3	1	2012	1	1	false	0.5854870775346548	0.8518518518518536	0.0	protein localization to organelle
GO:0070727	16515	2015	3	1	3370	1	2	false	0.5979228486657159	0.8518518518518536	0.0	cellular macromolecule localization
GO:0006554	16515	12	3	1	20	1	2	false	0.6000000000000012	0.8518518518518536	7.93839803127731E-6	lysine catabolic process
GO:0046653	16515	16	3	1	25	1	1	false	0.6400000000000012	0.8975609756097578	4.894822501499034E-7	tetrahydrofolate metabolic process
GO:0050794	16515	8239	3	2	12995	3	2	false	0.6962203657135632	0.9467643864820199	0.0	regulation of cellular process
GO:0006807	16515	8339	3	3	9406	3	1	false	0.6968018120303053	0.9467643864820199	0.0	nitrogen compound metabolic process
GO:0005622	16515	10525	3	3	11845	3	1	false	0.7015317340347604	0.9467643864820199	0.0	intracellular
GO:0050789	16515	8917	3	2	13878	3	2	false	0.708015106412641	0.9467643864820199	0.0	regulation of biological process
GO:0006996	16515	4814	3	1	6509	1	1	false	0.7395913350707962	0.9674319965073024	0.0	organelle organization
GO:0016070	16515	3298	3	2	3833	2	1	false	0.7402957886316749	0.9674319965073024	0.0	RNA metabolic process
GO:0065007	16515	9584	3	2	13878	3	1	false	0.7720556775335542	0.9778832715153012	0.0	biological regulation
GO:0015833	16515	1929	3	1	2495	1	2	false	0.7731462925850212	0.9778832715153012	0.0	peptide transport
GO:0009987	16515	12841	3	3	13878	3	1	false	0.7921516040267216	0.9778832715153012	0.0	cellular process
GO:0044238	16515	8708	3	3	9406	3	1	false	0.7934676642863485	0.9778832715153012	0.0	primary metabolic process
GO:0034613	16515	2012	3	1	2533	1	2	false	0.7943150414545266	0.9778832715153012	0.0	cellular protein localization
GO:0043227	16515	7507	3	1	9283	1	1	false	0.808682537973074	0.9778832715153012	0.0	membrane-bounded organelle
GO:0043231	16515	7335	3	1	9029	1	2	false	0.812382323626683	0.9778832715153012	0.0	intracellular membrane-bounded organelle
GO:0016477	16515	1315	3	2	1451	2	1	false	0.8212695168598474	0.9778832715153012	2.5941692467191015E-195	cell migration
GO:0051641	16515	2730	3	1	5875	3	1	false	0.846663426488957	0.9778832715153012	0.0	cellular localization
GO:0043226	16515	9283	3	1	10934	1	1	false	0.849003109566795	0.9778832715153012	0.0	organelle
GO:0033036	16515	2808	3	1	5875	3	1	false	0.8577950901420885	0.9778832715153012	0.0	macromolecule localization
GO:0071840	16515	6683	3	1	13878	3	1	false	0.8606764507703596	0.9778832715153012	0.0	cellular component organization or biogenesis
GO:0008150	16515	13878	3	3	14589	3	1	false	0.8607945342954457	0.9778832715153012	0.0	biological_process
GO:0071704	16515	8995	3	3	9406	3	1	false	0.874545178066278	0.9778832715153012	0.0	organic substance metabolic process
GO:0016043	16515	6509	3	1	12854	3	2	false	0.8797525176564943	0.9778832715153012	0.0	cellular component organization
GO:0005737	16515	6076	3	1	11683	3	2	false	0.889488451606321	0.9778832715153012	0.0	cytoplasm
GO:0042886	16515	1950	3	1	2183	1	1	false	0.8932661475035535	0.9778832715153012	3.676E-321	amide transport
GO:0008104	16515	2531	3	1	2808	1	1	false	0.9013532763532341	0.9778832715153012	0.0	protein localization
GO:0019752	16515	923	3	1	1006	1	1	false	0.9174950298205091	0.9860927890594257	7.788489199683524E-124	carboxylic acid metabolic process
GO:0043170	16515	7606	3	2	8995	3	1	false	0.9358586414192498	0.9965161459556826	0.0	macromolecule metabolic process
GO:0015031	16515	1899	3	1	2008	1	2	false	0.945717131473267	0.997774955224089	2.850273740397961E-183	protein transport
GO:1901564	16515	6170	3	1	9003	3	2	false	0.9688640104912078	0.9995464465702238	0.0	organonitrogen compound metabolic process
GO:0006810	16515	4702	3	1	4792	1	1	false	0.9812186978288634	0.9995464465702238	1.9528703698435357E-193	transport
GO:0043436	16515	1006	3	1	1019	1	1	false	0.9872423945044301	0.9995464465702238	5.264971687837605E-30	oxoacid metabolic process
GO:0051234	16515	4792	3	1	5875	3	1	false	0.9937500060455492	0.9995464465702238	0.0	establishment of localization
GO:0043229	16515	9004	3	1	10673	3	2	false	0.9961818715162631	0.9995464465702238	0.0	intracellular organelle
GO:0110165	16515	10934	3	1	11845	3	1	false	0.9995464465702238	0.9995464465702238	0.0	cellular anatomical entity
GO:0000000	16515	14589	3	3	0	0	0	true	1.0	1.0	1.0	Gene Ontology
GO:0002098	16515	16	3	2	16	2	1	true	1.0	1.0	1.0	tRNA wobble uridine modification
GO:0005777	16515	130	3	1	130	1	1	true	1.0	1.0	1.0	peroxisome
