## Supplementary File S4 for "PIGNON: A protein-protein interaction-guided functional enrichment analysis for quantitative proteomics": table-mcl2_cluster1108-Parent-Child-Union-Benjamini-Hochberg.txt

ID	Pop.total	Pop.term	Study.total	Study.term	Pop.family	Study.family	nparents	is.trivial	p	p.adjusted	p.min	name
GO:0090086	16515	1	3	1	603	1	4	false	0.001658374792703414	0.49751243781102417	0.001658374792703414	negative regulation of protein deubiquitination
GO:0097225	16515	21	3	1	10934	3	2	false	0.005751309616918467	0.5303030303029954	7.986008938122863E-66	sperm midpiece
GO:0045730	16515	31	3	1	9406	2	1	false	0.006581024497955307	0.5303030303029954	5.76714430179538E-90	respiratory burst
GO:0090085	16515	7	3	1	990	1	3	false	0.007070707070706606	0.5303030303029954	5.523529898053075E-18	regulation of protein deubiquitination
GO:0048525	16515	94	3	1	4981	1	3	false	0.01887171250747565	0.6222775357815971	7.449662721595995E-202	negative regulation of viral process
GO:0052192	16515	33	3	1	3124	2	2	false	0.02101852227672855	0.6222775357815971	4.8627239145088117E-79	movement in environment of other organism involved in symbiotic interaction
GO:1990716	16515	81	3	1	10934	3	2	false	0.02206202489098882	0.6222775357815971	5.637891515012625E-207	axonemal central apparatus
GO:0097540	16515	81	3	1	10934	3	4	false	0.02206202489098882	0.6222775357815971	5.637891515012625E-207	axonemal central pair
GO:0097545	16515	81	3	1	10934	3	4	false	0.02206202489098882	0.6222775357815971	5.637891515012625E-207	axonemal outer doublet
GO:0005776	16515	90	3	1	3678	1	1	false	0.02446982055468511	0.6222775357815971	5.5420456661233615E-183	autophagosome
GO:1902186	16515	29	3	1	985	1	3	false	0.02944162436547592	0.6222775357815971	2.0780151842487514E-56	regulation of viral release from host cell
GO:0043433	16515	151	3	1	5068	1	4	false	0.029794790844436092	0.6222775357815971	3.060363610307282E-294	negative regulation of DNA-binding transcription factor activity
GO:0009607	16515	1277	3	2	7281	2	1	false	0.030741082842251546	0.6222775357815971	0.0	response to biotic stimulus
GO:0048524	16515	101	3	1	5605	2	3	false	0.0357177013232657	0.6222775357815971	5.778814809223339E-219	positive regulation of viral process
GO:0019076	16515	33	3	1	865	1	3	false	0.038150289017357134	0.6222775357815971	1.930338068264942E-60	viral release from host cell
GO:1902187	16515	14	3	1	366	1	4	false	0.038251366120219045	0.6222775357815971	1.4487922379958915E-25	negative regulation of viral release from host cell
GO:0043903	16515	197	3	1	9012	2	2	false	0.04324400965177092	0.6222775357815971	0.0	regulation of symbiosis, encompassing mutualism through parasitism
GO:0005930	16515	160	3	1	10934	3	4	false	0.04326439820898139	0.6222775357815971	0.0	axoneme
GO:0005881	16515	142	3	1	6264	2	2	false	0.04482808580601957	0.6222775357815971	9.484970825548161E-294	cytoplasmic microtubule
GO:0006955	16515	1668	3	2	7504	2	2	false	0.04938600252856088	0.6222775357815971	0.0	immune response
GO:0044419	16515	1871	3	2	13878	3	1	false	0.04960817343706685	0.6222775357815971	0.0	interspecies interaction between organisms
GO:0000151	16515	276	3	1	10545	2	2	false	0.05166444697151208	0.6222775357815971	0.0	ubiquitin ligase complex
GO:0099080	16515	1510	3	2	10934	3	1	false	0.05192456175995548	0.6222775357815971	0.0	supramolecular complex
GO:1903321	16515	79	3	1	1488	1	3	false	0.05309139784950406	0.6222775357815971	1.7040598787480632E-133	negative regulation of protein modification by small protein conjugation or removal
GO:0040013	16515	286	3	1	5353	1	3	false	0.053427984307773346	0.6222775357815971	0.0	negative regulation of locomotion
GO:0101005	16515	260	3	1	4821	1	2	false	0.05393071976773841	0.6222775357815971	0.0	ubiquitinyl hydrolase activity
GO:0046598	16515	9	3	1	157	1	3	false	0.057324840764329435	0.6369426751592159	7.908550088995378E-15	positive regulation of viral entry into host cell
GO:0036464	16515	211	3	1	6078	2	2	false	0.06823109136349828	0.707173566369997	0.0	cytoplasmic ribonucleoprotein granule
GO:1902494	16515	1314	3	2	4639	2	1	false	0.08018718625754277	0.707173566369997	0.0	catalytic complex
GO:0005875	16515	218	3	1	5104	2	2	false	0.08360692923235294	0.707173566369997	0.0	microtubule associated complex
GO:0051865	16515	68	3	1	807	1	1	false	0.08426270136308277	0.707173566369997	9.742484104058489E-101	protein autoubiquitination
GO:0031331	16515	344	3	1	4074	1	4	false	0.08443789887078867	0.707173566369997	0.0	positive regulation of cellular catabolic process
GO:0006513	16515	69	3	1	807	1	1	false	0.08550185873606912	0.707173566369997	9.096500719625759E-102	protein monoubiquitination
GO:0044092	16515	1033	3	1	11969	1	2	false	0.08630629125253005	0.707173566369997	0.0	negative regulation of molecular function
GO:0002376	16515	2527	3	2	13878	3	1	false	0.08737190021409164	0.707173566369997	0.0	immune system process
GO:1903320	16515	217	3	1	2456	1	2	false	0.08835504885996776	0.707173566369997	8.50003E-318	regulation of protein modification by small protein conjugation or removal
GO:0099568	16515	282	3	1	6076	2	1	false	0.0906774274820984	0.707173566369997	0.0	cytoplasmic region
GO:0009896	16515	406	3	1	4401	1	3	false	0.09225176096358258	0.707173566369997	0.0	positive regulation of catabolic process
GO:0035770	16515	220	3	1	4548	2	2	false	0.09441600761596652	0.707173566369997	0.0	ribonucleoprotein granule
GO:0032897	16515	25	3	1	250	1	3	false	0.10000000000000309	0.707173566369997	6.042400020119363E-35	negative regulation of viral transcription
GO:0009897	16515	297	3	1	5657	2	3	false	0.10225505744583416	0.707173566369997	0.0	external side of plasma membrane
GO:0061919	16515	485	3	1	12841	3	1	false	0.10909134548273108	0.707173566369997	0.0	process utilizing autophagic mechanism
GO:0060333	16515	85	3	1	756	1	2	false	0.11243386243384484	0.707173566369997	8.07744334860954E-115	interferon-gamma-mediated signaling pathway
GO:0009605	16515	2447	3	2	7281	2	1	false	0.11291925695481407	0.707173566369997	0.0	response to external stimulus
GO:0001816	16515	686	3	1	6028	1	1	false	0.11380225613827476	0.707173566369997	0.0	cytokine production
GO:0050865	16515	499	3	1	8443	2	2	false	0.11471794510376136	0.707173566369997	0.0	regulation of cell activation
GO:0046596	16515	26	3	1	219	1	2	false	0.11872146118721909	0.707173566369997	2.661668129193075E-34	regulation of viral entry into host cell
GO:0050867	16515	310	3	1	5055	2	3	false	0.11890142347846121	0.707173566369997	0.0	positive regulation of cell activation
GO:0098552	16515	473	3	1	10934	3	3	false	0.12425632579640931	0.707173566369997	0.0	side of membrane
GO:0097478	16515	473	3	1	10934	3	2	false	0.12425632579640931	0.707173566369997	0.0	leaflet of membrane bilayer
GO:0032838	16515	243	3	1	1927	1	2	false	0.12610275038916893	0.707173566369997	2.871508E-316	plasma membrane bounded cell projection cytoplasm
GO:0045787	16515	345	3	1	5263	2	3	false	0.12681851379122028	0.707173566369997	0.0	positive regulation of cell cycle
GO:0005929	16515	647	3	1	9587	2	3	false	0.13042648445339042	0.707173566369997	0.0	cilium
GO:0070646	16515	273	3	1	2082	1	2	false	0.131123919308356	0.707173566369997	0.0	protein modification by small protein removal
GO:0140110	16515	1582	3	1	11969	1	1	false	0.13217478486108755	0.707173566369997	0.0	transcription regulator activity
GO:0019787	16515	523	3	1	3955	1	2	false	0.13223767383051124	0.707173566369997	0.0	ubiquitin-like protein transferase activity
GO:0031329	16515	772	3	1	5738	1	3	false	0.13454165214361283	0.707173566369997	0.0	regulation of cellular catabolic process
GO:0031400	16515	549	3	1	4015	1	3	false	0.13673723536734986	0.707173566369997	0.0	negative regulation of protein modification process
GO:0045861	16515	306	3	1	2162	1	3	false	0.14153561517120433	0.707173566369997	0.0	negative regulation of proteolysis
GO:0031225	16515	131	3	1	908	1	1	false	0.1442731277533127	0.707173566369997	5.033812529451922E-162	anchored component of membrane
GO:0031647	16515	277	3	1	3583	2	1	false	0.1486621871101361	0.707173566369997	0.0	regulation of protein stability
GO:0006952	16515	1379	3	2	3575	2	1	false	0.14872462735837202	0.707173566369997	0.0	defense response
GO:0051090	16515	647	3	1	4303	1	3	false	0.1503602138044959	0.707173566369997	0.0	regulation of DNA-binding transcription factor activity
GO:0009894	16515	925	3	1	6072	1	2	false	0.15233860342603214	0.707173566369997	0.0	regulation of catabolic process
GO:0044093	16515	1894	3	1	11969	1	2	false	0.15824212549104053	0.707173566369997	0.0	positive regulation of molecular function
GO:1903902	16515	56	3	1	352	1	3	false	0.1590909090909017	0.707173566369997	1.7950751270743253E-66	positive regulation of viral life cycle
GO:0071346	16515	165	3	1	1025	1	2	false	0.16097560975611747	0.707173566369997	1.0752319285473937E-195	cellular response to interferon-gamma
GO:0051248	16515	992	3	1	6003	1	4	false	0.16525070797906805	0.707173566369997	0.0	negative regulation of protein metabolic process
GO:0010508	16515	115	3	1	695	1	3	false	0.16546762589929384	0.707173566369997	9.539688550373501E-135	positive regulation of autophagy
GO:0030286	16515	125	3	1	1406	2	2	false	0.16996299539843793	0.707173566369997	1.75567786421969E-182	dynein complex
GO:0032269	16515	939	3	1	5476	1	4	false	0.17147552958331283	0.707173566369997	0.0	negative regulation of cellular protein metabolic process
GO:0031648	16515	48	3	1	277	1	1	false	0.17328519855595925	0.707173566369997	5.422238134592089E-55	protein destabilization
GO:0032606	16515	119	3	1	686	1	1	false	0.1734693877551385	0.707173566369997	8.895031883677714E-137	type I interferon production
GO:0051091	16515	522	3	1	5712	2	4	false	0.17443614637126592	0.707173566369997	0.0	positive regulation of DNA-binding transcription factor activity
GO:0045087	16515	757	3	2	1772	2	2	false	0.18236244077827646	0.7102748420957491	0.0	innate immune response
GO:0019725	16515	841	3	1	12869	3	3	false	0.18353273727628747	0.7102748420957491	0.0	cellular homeostasis
GO:0032479	16515	118	3	1	633	1	2	false	0.18641390205374542	0.7102748420957491	1.4615170264428168E-131	regulation of type I interferon production
GO:0040012	16515	891	3	1	9059	2	2	false	0.18704649344701668	0.7102748420957491	0.0	regulation of locomotion
GO:0052126	16515	33	3	1	176	1	2	false	0.18750000000000616	0.7102748420957491	1.691167212330125E-36	movement in host environment
GO:0009986	16515	740	3	1	10934	3	1	false	0.18962128083257832	0.7102748420957491	0.0	cell surface
GO:0030162	16515	660	3	1	3385	1	2	false	0.19497784342713625	0.7102748420957491	0.0	regulation of proteolysis
GO:0051701	16515	176	3	1	901	1	1	false	0.19533851276350522	0.7102748420957491	1.6715365821894953E-192	interaction with host
GO:0002696	16515	304	3	1	1547	1	4	false	0.19650937297982393	0.7102748420957491	0.0	positive regulation of leukocyte activation
GO:0046782	16515	64	3	1	308	1	2	false	0.20779220779219673	0.7159918269758984	7.892435824870486E-68	regulation of viral transcription
GO:0008233	16515	1074	3	1	5075	1	3	false	0.21162561576334948	0.7159918269758984	0.0	peptidase activity
GO:0050792	16515	192	3	1	869	1	2	false	0.22094361334872115	0.7159918269758984	1.5167156871469213E-198	regulation of viral process
GO:0031324	16515	2129	3	1	9593	1	4	false	0.22193265922973435	0.7159918269758984	0.0	negative regulation of cellular metabolic process
GO:0097014	16515	161	3	1	719	1	2	false	0.22392211404732942	0.7159918269758984	2.4014397918002467E-165	ciliary plasm
GO:0019083	16515	194	3	1	865	1	2	false	0.22427745664748122	0.7159918269758984	3.4155161044695707E-199	viral transcription
GO:0001817	16515	632	3	1	2817	1	2	false	0.2243521476746345	0.7159918269758984	0.0	regulation of cytokine production
GO:0050871	16515	91	3	1	401	1	3	false	0.2269326683291572	0.7159918269758984	1.1406222983718309E-92	positive regulation of B cell activation
GO:0031514	16515	147	3	1	647	1	1	false	0.2272024729521205	0.7159918269758984	7.122375894202573E-150	motile cilium
GO:0031224	16515	908	3	1	10934	3	2	false	0.2290342254301238	0.7159918269758984	0.0	intrinsic component of membrane
GO:0044248	16515	2055	3	1	8923	1	2	false	0.23030370951582915	0.7159918269758984	0.0	cellular catabolic process
GO:0051172	16515	1965	3	1	8407	1	3	false	0.23373379326720148	0.7159918269758984	0.0	negative regulation of nitrogen compound metabolic process
GO:0034341	16515	183	3	1	1457	2	2	false	0.23550102951274804	0.7159918269758984	2.265716221739365E-238	response to interferon-gamma
GO:0006914	16515	485	3	1	2055	1	2	false	0.23600973235995804	0.7159918269758984	0.0	autophagy
GO:0051726	16515	1069	3	1	8439	2	2	false	0.23731441800505884	0.7159918269758984	0.0	regulation of cell cycle
GO:0043228	16515	4536	3	2	9283	2	1	false	0.23873737961927036	0.7159918269758984	0.0	non-membrane-bounded organelle
GO:0019080	16515	207	3	1	865	1	1	false	0.23930635838160283	0.7159918269758984	5.990106575355198E-206	viral gene expression
GO:0006950	16515	3575	3	2	7281	2	1	false	0.24105058174855246	0.7159918269758984	0.0	response to stress
GO:1903901	16515	79	3	1	323	1	3	false	0.24458204334367414	0.7193589510108063	1.781290078920592E-77	negative regulation of viral life cycle
GO:0019221	16515	706	3	1	2821	1	2	false	0.2502658631692386	0.725909687928146	0.0	cytokine-mediated signaling pathway
GO:0043232	16515	4526	3	2	9010	2	2	false	0.2523084265592556	0.725909687928146	0.0	intracellular non-membrane-bounded organelle
GO:0002694	16515	468	3	1	1827	1	3	false	0.25615763546792225	0.725909687928146	0.0	regulation of leukocyte activation
GO:0030990	16515	647	3	1	4639	2	1	false	0.2595135027546012	0.725909687928146	0.0	intraciliary transport particle
GO:0043207	16515	1256	3	2	2462	2	2	false	0.26015591398008087	0.725909687928146	0.0	response to external biotic stimulus
GO:0002682	16515	1311	3	1	9249	2	2	false	0.26341160140210723	0.725909687928146	0.0	regulation of immune system process
GO:0001775	16515	1263	3	1	12841	3	1	false	0.26701847533669537	0.725909687928146	0.0	cell activation
GO:0050864	16515	133	3	1	498	1	2	false	0.2670682730923899	0.725909687928146	7.634791671906631E-125	regulation of B cell activation
GO:1990904	16515	673	3	1	4639	2	1	false	0.26912890792751	0.725909687928146	0.0	ribonucleoprotein complex
GO:0002684	16515	887	3	1	6068	2	3	false	0.2710062834931745	0.725909687928146	0.0	positive regulation of immune system process
GO:0070647	16515	1066	3	1	3764	1	1	false	0.2832093517531884	0.7518832347429781	0.0	protein modification by small protein conjugation or removal
GO:0010605	16515	2252	3	1	7683	1	3	false	0.2931146687498786	0.7657767570976212	0.0	negative regulation of macromolecule metabolic process
GO:0048522	16515	4621	3	2	12886	3	3	false	0.29354775688742146	0.7657767570976212	0.0	positive regulation of cellular process
GO:0006508	16515	1639	3	1	5250	1	1	false	0.3121904761908783	0.795205836093735	0.0	proteolysis
GO:0005874	16515	523	3	1	1665	1	2	false	0.31411411411416323	0.795205836093735	0.0	microtubule
GO:0065008	16515	3583	3	2	9584	3	1	false	0.3147747315980129	0.795205836093735	0.0	regulation of biological quality
GO:0040011	16515	1650	3	1	13878	3	1	false	0.31597343074473105	0.795205836093735	0.0	locomotion
GO:0043167	16515	2941	3	1	9221	1	1	false	0.31894588439683935	0.795205836093735	0.0	ion binding
GO:0007049	16515	1553	3	1	12841	3	1	false	0.32073302055780645	0.795205836093735	0.0	cell cycle
GO:0048518	16515	5275	3	2	13878	3	2	false	0.32358231885316724	0.7953502600181246	0.0	positive regulation of biological process
GO:0005623	16515	1465	3	1	11845	3	1	false	0.32706775529792936	0.7953502600181246	0.0	cell
GO:0065007	16515	9584	3	3	13878	3	1	false	0.32931968937529044	0.7953502600181246	0.0	biological regulation
GO:0042742	16515	217	3	1	1189	2	2	false	0.3318296505851223	0.7953502600181246	1.4317994561909391E-244	defense response to bacterium
GO:0010506	16515	312	3	1	934	1	2	false	0.3340471092076123	0.7953502600181246	1.4719553349994002E-257	regulation of autophagy
GO:0032991	16515	4639	3	2	11845	3	1	false	0.3399945428697429	0.8012843740428169	0.0	protein-containing complex
GO:0098542	16515	941	3	2	1609	2	2	false	0.3418813329249352	0.8012843740428169	0.0	defense response to other organism
GO:0046718	16515	112	3	1	321	1	2	false	0.3489096573208774	0.8098570987686607	1.4648058305389658E-89	viral entry into host cell
GO:1901363	16515	3236	3	1	9221	1	1	false	0.3509380761330863	0.8098570987686607	0.0	heterocyclic compound binding
GO:0019058	16515	310	3	1	865	1	1	false	0.35838150289030446	0.8150861176614165	2.7186111839671737E-244	viral life cycle
GO:0097159	16515	3307	3	1	9221	1	1	false	0.35863789177102323	0.8150861176614165	0.0	organic cyclic compound binding
GO:0034097	16515	1093	3	1	2958	1	1	false	0.36950642325946553	0.825165917169772	0.0	response to cytokine
GO:1903900	16515	135	3	1	363	1	2	false	0.37190082644627886	0.825165917169772	2.0974760944343533E-103	regulation of viral life cycle
GO:0051246	16515	2575	3	1	6895	1	4	false	0.373459028281628	0.825165917169772	0.0	regulation of protein metabolic process
GO:0032268	16515	2427	3	1	6488	1	3	false	0.37407521578362996	0.825165917169772	0.0	regulation of cellular protein metabolic process
GO:0000209	16515	309	3	1	807	1	1	false	0.38289962825285717	0.8373369938229097	2.0409498993751335E-232	protein polyubiquitination
GO:0042113	16515	242	3	1	621	1	1	false	0.38969404186801804	0.8373369938229097	1.4509539205180607E-179	B cell activation
GO:0031399	16515	1687	3	1	4320	1	2	false	0.39050925925843455	0.8373369938229097	0.0	regulation of protein modification process
GO:0000932	16515	83	3	1	211	1	1	false	0.39336492890995023	0.8373369938229097	6.813962034120143E-61	P-body
GO:0019005	16515	61	3	1	155	1	1	false	0.39354838709676754	0.8373369938229097	1.1524516133981023E-44	SCF ubiquitin ligase complex
GO:0005879	16515	87	3	1	214	1	2	false	0.406542056074769	0.857271006525372	2.942906184948575E-62	axonemal microtubule
GO:0071345	16515	1013	3	1	2479	1	2	false	0.4086325131104273	0.857271006525372	0.0	cellular response to cytokine stimulus
GO:0051251	16515	269	3	1	651	1	3	false	0.4132104454684448	0.8578617002797667	6.437620098865384E-191	positive regulation of lymphocyte activation
GO:0019219	16515	2640	3	1	6350	1	4	false	0.4157480314960086	0.8578617002797667	0.0	regulation of nucleobase-containing compound metabolic process
GO:0009892	16515	2467	3	1	10162	2	3	false	0.42661653576613967	0.8578617002797667	0.0	negative regulation of metabolic process
GO:0009889	16515	2875	3	1	6647	1	2	false	0.4325259515560682	0.8578617002797667	0.0	regulation of biosynthetic process
GO:0009059	16515	3643	3	1	8388	1	2	false	0.43431092036376584	0.8578617002797667	0.0	macromolecule biosynthetic process
GO:0031326	16515	2783	3	1	6367	1	3	false	0.4370975341588632	0.8578617002797667	0.0	regulation of cellular biosynthetic process
GO:0042995	16515	1906	3	1	10934	3	1	false	0.4371245834475337	0.8578617002797667	0.0	cell projection
GO:0009056	16515	2357	3	1	9406	2	1	false	0.43839672506740646	0.8578617002797667	0.0	catabolic process
GO:0034645	16515	3359	3	1	7536	1	3	false	0.4457271762219222	0.8578617002797667	0.0	cellular macromolecule biosynthetic process
GO:0016740	16515	2841	3	1	6357	1	1	false	0.4469089193007851	0.8578617002797667	0.0	transferase activity
GO:0051707	16515	1254	3	2	1873	2	2	false	0.4481309978501058	0.8578617002797667	0.0	response to other organism
GO:0051252	16515	2375	3	1	5290	1	3	false	0.44896030245695573	0.8578617002797667	0.0	regulation of RNA metabolic process
GO:0070887	16515	2939	3	1	6418	1	2	false	0.4579308195697249	0.8578617002797667	0.0	cellular response to chemical stimulus
GO:0031325	16515	2641	3	1	9799	2	4	false	0.46641511527881546	0.8578617002797667	0.0	positive regulation of cellular metabolic process
GO:0004842	16515	423	3	1	901	1	2	false	0.46947835738049537	0.8578617002797667	1.1918074151240077E-269	ubiquitin-protein transferase activity
GO:0051239	16515	2782	3	1	10089	2	2	false	0.47547574013626226	0.8578617002797667	0.0	regulation of multicellular organismal process
GO:0090304	16515	3833	3	1	8019	1	2	false	0.4779897742858977	0.8578617002797667	0.0	nucleic acid metabolic process
GO:0010467	16515	3646	3	1	7606	1	1	false	0.47935840126125334	0.8578617002797667	0.0	gene expression
GO:0140096	16515	3053	3	1	6357	1	1	false	0.4802579833254222	0.8578617002797667	0.0	catalytic activity, acting on a protein
GO:0010468	16515	2644	3	1	5456	1	2	false	0.48460410557359895	0.8578617002797667	0.0	regulation of gene expression
GO:0010556	16515	2677	3	1	5514	1	3	false	0.48549147624212136	0.8578617002797667	0.0	regulation of macromolecule biosynthetic process
GO:0006351	16515	2161	3	1	4421	1	3	false	0.4888034381364633	0.8578617002797667	0.0	transcription, DNA-templated
GO:0006139	16515	4384	3	1	8848	1	5	false	0.49547920433637904	0.8578617002797667	0.0	nucleobase-containing compound metabolic process
GO:0099513	16515	1041	3	1	2082	1	2	false	0.4999999999999138	0.8578617002797667	0.0	polymeric cytoskeletal fiber
GO:0032088	16515	76	3	1	151	1	1	false	0.5033112582781318	0.8578617002797667	5.422089502503699E-45	negative regulation of NF-kappaB transcription factor activity
GO:0032774	16515	2371	3	1	4657	1	3	false	0.5091260468124964	0.8578617002797667	0.0	RNA biosynthetic process
GO:0046483	16515	4528	3	1	8863	1	1	false	0.5108879611877025	0.8578617002797667	0.0	heterocycle metabolic process
GO:0051171	16515	4412	3	1	8635	1	2	false	0.5109438332384818	0.8578617002797667	0.0	regulation of nitrogen compound metabolic process
GO:0080090	16515	4581	3	1	8908	1	2	false	0.5142568477784497	0.8578617002797667	0.0	regulation of primary metabolic process
GO:0006725	16515	4570	3	1	8863	1	1	false	0.5156267629462289	0.8578617002797667	0.0	cellular aromatic compound metabolic process
GO:0005858	16515	95	3	1	184	1	2	false	0.516304347826123	0.8578617002797667	7.65248341969716E-55	axonemal dynein complex
GO:0044249	16515	4600	3	1	8896	1	2	false	0.5170863309352786	0.8578617002797667	0.0	cellular biosynthetic process
GO:1901576	16515	4681	3	1	9027	1	2	false	0.518555444775452	0.8578617002797667	0.0	organic substance biosynthetic process
GO:0043412	16515	3949	3	1	7606	1	1	false	0.5191953720732142	0.8578617002797667	0.0	macromolecule modification
GO:0071944	16515	5612	3	2	10934	3	1	false	0.5198892337374575	0.8578617002797667	0.0	cell periphery
GO:0097729	16515	81	3	1	154	1	5	false	0.525974025974018	0.8578617002797667	8.386975696031682E-46	9+2 motile cilium
GO:0016787	16515	3358	3	1	6357	1	1	false	0.5282365895857171	0.8578617002797667	0.0	hydrolase activity
GO:0003700	16515	1187	3	1	2246	1	3	false	0.5284951024046584	0.8578617002797667	0.0	DNA-binding transcription factor activity
GO:0005737	16515	6076	3	2	11683	3	2	false	0.5300942492588145	0.8578617002797667	0.0	cytoplasm
GO:1901360	16515	4777	3	1	8995	1	1	false	0.5310728182328325	0.8578617002797667	0.0	organic cyclic compound metabolic process
GO:0003824	16515	6357	3	1	11969	1	1	false	0.5311220653368192	0.8578617002797667	0.0	catalytic activity
GO:0005575	16515	11845	3	3	14589	3	1	false	0.5351899274240102	0.8578617002797667	0.0	cellular_component
GO:0018130	16515	3081	3	1	5741	1	2	false	0.5366660860487552	0.8578617002797667	0.0	heterocycle biosynthetic process
GO:0050896	16515	7281	3	2	13878	3	1	false	0.5369377066449057	0.8578617002797667	0.0	response to stimulus
GO:0019438	16515	3096	3	1	5759	1	2	false	0.5375933321753205	0.8578617002797667	0.0	aromatic compound biosynthetic process
GO:1901362	16515	3230	3	1	5889	1	2	false	0.5484802173548106	0.8652738259301496	0.0	organic cyclic compound biosynthetic process
GO:0046649	16515	621	3	1	1132	1	1	false	0.5485865724382842	0.8652738259301496	0.0	lymphocyte activation
GO:0034641	16515	5039	3	1	9147	1	2	false	0.5508910025088619	0.8652738259301496	0.0	cellular nitrogen compound metabolic process
GO:0031461	16515	155	3	1	276	1	1	false	0.561594202898581	0.8734933023244045	1.3903744105371244E-81	cullin-RING ubiquitin ligase complex
GO:0046914	16515	976	3	1	1729	1	1	false	0.564488143435167	0.8734933023244045	0.0	transition metal ion binding
GO:0007166	16515	2604	3	1	4610	1	1	false	0.5648590021697816	0.8734933023244045	0.0	cell surface receptor signaling pathway
GO:0019783	16515	355	3	1	622	1	1	false	0.5707395498392939	0.8780608459066059	9.176914798745161E-184	ubiquitin-like protein-specific protease activity
GO:0060255	16515	4602	3	1	7947	1	2	false	0.5790864477184862	0.8854920259100355	0.0	regulation of macromolecule metabolic process
GO:0006355	16515	1873	3	1	3216	1	4	false	0.5824004975125974	0.8854920259100355	0.0	regulation of transcription, DNA-templated
GO:0065009	16515	3314	3	1	13061	3	2	false	0.5844247371006234	0.8854920259100355	0.0	regulation of molecular function
GO:0019538	16515	5250	3	1	8935	1	3	false	0.5875769445978096	0.8857943888409191	0.0	protein metabolic process
GO:0008234	16515	622	3	1	1042	1	1	false	0.5969289827253581	0.8896366480711978	3.040490279962583E-304	cysteine-type peptidase activity
GO:0051249	16515	406	3	1	678	1	2	false	0.5988200589969784	0.8896366480711978	1.5695330356692712E-197	regulation of lymphocyte activation
GO:0015630	16515	1194	3	1	1977	1	1	false	0.6039453717746771	0.8896366480711978	0.0	microtubule cytoskeleton
GO:0034654	16515	3033	3	1	4963	1	5	false	0.6111223050563478	0.8896366480711978	0.0	nucleobase-containing compound biosynthetic process
GO:0009893	16515	2828	3	1	10458	3	3	false	0.611687369293928	0.8896366480711978	0.0	positive regulation of metabolic process
GO:0048878	16515	1045	3	1	1707	1	1	false	0.6121851200940747	0.8896366480711978	0.0	chemical homeostasis
GO:0098590	16515	2390	3	1	6329	2	2	false	0.6126887369938022	0.8896366480711978	0.0	plasma membrane region
GO:0001067	16515	1507	3	1	2455	1	1	false	0.6138492871691265	0.8896366480711978	0.0	regulatory region nucleic acid binding
GO:0016020	16515	6329	3	2	10934	3	1	false	0.6172855591010364	0.8902998294735481	0.0	membrane
GO:0055082	16515	717	3	1	1156	1	2	false	0.6202422145332385	0.8902998294735481	0.0	cellular chemical homeostasis
GO:0043169	16515	1836	3	1	2941	1	1	false	0.6242774566465132	0.8918249380664475	0.0	cation binding
GO:2000112	16515	2359	3	1	3737	1	3	false	0.6312550173929603	0.897518982075299	0.0	regulation of cellular macromolecule biosynthetic process
GO:0044271	16515	3707	3	1	5830	1	2	false	0.6358490566033003	0.8997864008537269	0.0	cellular nitrogen compound biosynthetic process
GO:0031323	16515	4758	3	1	11275	2	3	false	0.6659325087964487	0.9254599091538743	0.0	regulation of cellular metabolic process
GO:0044267	16515	4687	3	1	7022	1	2	false	0.6674736542281041	0.9254599091538743	0.0	cellular protein metabolic process
GO:2001141	16515	2128	3	1	3182	1	4	false	0.6687617850414639	0.9254599091538743	0.0	regulation of RNA biosynthetic process
GO:0045321	16515	1132	3	1	2605	2	2	false	0.6803594646928965	0.9254599091538743	0.0	leukocyte activation
GO:0005773	16515	3678	3	1	8452	2	2	false	0.6809885589101732	0.9254599091538743	0.0	vacuole
GO:0005856	16515	1977	3	1	4526	2	1	false	0.6828708774107175	0.9254599091538743	0.0	cytoskeleton
GO:1901564	16515	6170	3	1	9003	1	2	false	0.6853271131903249	0.9254599091538743	0.0	organonitrogen compound metabolic process
GO:0072507	16515	447	3	1	652	1	2	false	0.6855828220858939	0.9254599091538743	1.5162498349701476E-175	divalent inorganic cation homeostasis
GO:0050801	16515	717	3	1	1045	1	1	false	0.6861244019140589	0.9254599091538743	1.6318728044228007E-281	ion homeostasis
GO:0009617	16515	553	3	1	1254	2	1	false	0.6877032601818927	0.9254599091538743	0.0	response to bacterium
GO:0048523	16515	4164	3	1	12864	3	3	false	0.6906991022846116	0.9254599091538743	0.0	negative regulation of cellular process
GO:0036211	16515	3764	3	1	5415	1	2	false	0.6951061865182656	0.9254599091538743	0.0	protein modification process
GO:0050794	16515	8239	3	2	12995	3	2	false	0.6962203657135632	0.9254599091538743	0.0	regulation of cellular process
GO:0044409	16515	124	3	1	176	1	1	false	0.7045454545454876	0.9254599091538743	6.138490908730718E-46	entry into host
GO:0006873	16515	590	3	1	834	1	2	false	0.7074340527576426	0.9254599091538743	3.900428870011724E-218	cellular ion homeostasis
GO:0050789	16515	8917	3	2	13878	3	2	false	0.708015106412641	0.9254599091538743	0.0	regulation of biological process
GO:0048519	16515	4686	3	1	13878	3	2	false	0.7094629446470648	0.9254599091538743	0.0	negative regulation of biological process
GO:0043229	16515	9004	3	2	10673	2	2	false	0.711689257491939	0.9254599091538743	0.0	intracellular organelle
GO:0071310	16515	2428	3	1	3396	1	2	false	0.7149587750292418	0.9254599091538743	0.0	cellular response to organic substance
GO:0055074	16515	410	3	1	571	1	2	false	0.7180385288966885	0.9254599091538743	8.549799163110391E-147	calcium ion homeostasis
GO:0044260	16515	6589	3	1	9167	1	2	false	0.7187738627761757	0.9254599091538743	0.0	cellular macromolecule metabolic process
GO:0042592	16515	1707	3	1	3583	2	1	false	0.7259298632900306	0.9270682148038726	0.0	homeostatic process
GO:0072503	16515	432	3	1	591	1	2	false	0.7309644670052866	0.9270682148038726	9.438586831544698E-149	cellular divalent inorganic cation homeostasis
GO:0044403	16515	901	3	1	1871	2	1	false	0.7313541616053545	0.9270682148038726	0.0	symbiotic process
GO:0036459	16515	260	3	1	355	1	2	false	0.732394366197207	0.9270682148038726	5.8410386919924E-89	thiol-dependent ubiquitinyl hydrolase activity
GO:0007165	16515	4610	3	1	12851	3	5	false	0.736323000312838	0.9270682148038726	0.0	signal transduction
GO:0003676	16515	2455	3	1	3307	1	2	false	0.7423646809805463	0.9270682148038726	0.0	nucleic acid binding
GO:0023052	16515	5095	3	1	13878	3	1	false	0.746549279549942	0.9270682148038726	0.0	signaling
GO:0005886	16515	5537	3	2	6400	2	2	false	0.7484771057987615	0.9270682148038726	0.0	plasma membrane
GO:0008152	16515	9406	3	2	13878	3	1	false	0.7554272586716739	0.9270682148038726	0.0	metabolic process
GO:0009058	16515	4757	3	1	9406	2	1	false	0.7557346352079608	0.9270682148038726	0.0	biosynthetic process
GO:0008270	16515	738	3	1	976	1	1	false	0.7561475409839682	0.9270682148038726	1.1877757905648653E-234	zinc ion binding
GO:0005488	16515	9221	3	1	11969	1	1	false	0.7704068844477681	0.9270682148038726	0.0	binding
GO:0006874	16515	401	3	1	520	1	3	false	0.7711538461537717	0.9270682148038726	8.128339723813053E-121	cellular calcium ion homeostasis
GO:0010033	16515	2958	3	1	3829	1	1	false	0.7725254635656792	0.9270682148038726	0.0	response to organic substance
GO:0042221	16515	3829	3	1	7281	2	1	false	0.7752532936077461	0.9270682148038726	0.0	response to chemical
GO:0003677	16515	1911	3	1	2455	1	1	false	0.778411405295452	0.9270682148038726	0.0	DNA binding
GO:0007154	16515	5113	3	1	12841	3	1	false	0.7820596415246779	0.9270682148038726	0.0	cell communication
GO:0051480	16515	314	3	1	401	1	1	false	0.7830423940149637	0.9270682148038726	1.6957984953835528E-90	regulation of cytosolic calcium ion concentration
GO:0110165	16515	10934	3	3	11845	3	1	false	0.786543683336195	0.9270682148038726	0.0	cellular anatomical entity
GO:0043565	16515	1505	3	1	1911	1	1	false	0.7875457875451017	0.9270682148038726	0.0	sequence-specific DNA binding
GO:0044212	16515	1506	3	1	1912	1	2	false	0.7876569037650526	0.9270682148038726	0.0	transcription regulatory region DNA binding
GO:0009987	16515	12841	3	3	13878	3	1	false	0.7921516040267216	0.9270682148038726	0.0	cellular process
GO:0120025	16515	1906	3	1	2390	1	2	false	0.797489539750139	0.9270682148038726	0.0	plasma membrane bounded cell projection
GO:0003690	16515	1527	3	1	1911	1	1	false	0.7990580847709637	0.9270682148038726	0.0	double-stranded DNA binding
GO:1990234	16515	726	3	1	1314	2	1	false	0.7999422703074887	0.9270682148038726	0.0	transferase complex
GO:0006464	16515	3764	3	1	4687	1	2	false	0.8030723277178098	0.9270682148038726	0.0	cellular protein modification process
GO:0006875	16515	511	3	1	636	1	2	false	0.8034591194966896	0.9270682148038726	3.29941028818315E-136	cellular metal ion homeostasis
GO:0019222	16515	5105	3	1	11880	3	2	false	0.8145632003143042	0.9362795405911543	0.0	regulation of metabolic process
GO:0032501	16515	6028	3	1	13878	3	1	false	0.8190509873980014	0.9378446420587802	0.0	multicellular organismal process
GO:0032446	16515	886	3	1	1066	1	1	false	0.8311444652909008	0.9480735345523583	1.8746522401419E-209	protein modification by small protein conjugation
GO:0051716	16515	5952	3	1	13037	3	2	false	0.8395267692835545	0.9540076923676756	0.0	cellular response to stimulus
GO:0043170	16515	7606	3	1	8995	1	1	false	0.8455808782695051	0.9572613716258549	0.0	macromolecule metabolic process
GO:0036156	16515	81	3	1	95	1	1	false	0.8526315789473385	0.9616145627225623	4.892396832531567E-17	inner dynein arm
GO:0016070	16515	3298	3	1	3833	1	1	false	0.8604226454472057	0.9635759712262452	0.0	RNA metabolic process
GO:0008150	16515	13878	3	3	14589	3	1	false	0.8607945342954457	0.9635759712262452	0.0	biological_process
GO:0055065	16515	571	3	1	652	1	2	false	0.8757668711654794	0.9766916778797167	1.1535948196394761E-105	metal ion homeostasis
GO:0007204	16515	277	3	1	314	1	1	false	0.8821656050954532	0.9801840056616146	5.145288079630229E-49	positive regulation of cytosolic calcium ion concentration
GO:0030003	16515	577	3	1	650	1	2	false	0.8876923076924097	0.9826852114676122	1.3574272566703099E-98	cellular cation homeostasis
GO:0055080	16515	640	3	1	717	1	1	false	0.8926080892606806	0.9844942160963389	1.3362150715858248E-105	cation homeostasis
GO:1903506	16515	2128	3	1	2359	1	2	false	0.9020771513364592	0.9912854030505984	0.0	regulation of nucleic acid-templated transcription
GO:0098771	16515	651	3	1	717	1	1	false	0.9079497907950491	0.9912854030505984	4.095764458482241E-95	inorganic ion homeostasis
GO:0016567	16515	807	3	1	886	1	1	false	0.9108352144466583	0.9912854030505984	4.584485883610353E-115	protein ubiquitination
GO:0000976	16515	1415	3	1	1543	1	2	false	0.9170447180812652	0.9912854030505984	6.742013886341853E-191	transcription regulatory region sequence-specific DNA binding
GO:1990837	16515	1457	3	1	1567	1	2	false	0.9298021697513784	0.9912854030505984	2.7858462114274706E-172	sequence-specific double-stranded DNA binding
GO:1990719	16515	81	3	1	87	1	2	false	0.9310344827586269	0.9912854030505984	1.9802710388654233E-9	C1 axonemal microtubule
GO:1990720	16515	81	3	1	87	1	2	false	0.9310344827586269	0.9912854030505984	1.9802710388654233E-9	C2 axonemal microtubule
GO:0097649	16515	81	3	1	87	1	2	false	0.9310344827586269	0.9912854030505984	1.9802710388654233E-9	A axonemal microtubule
GO:0097650	16515	81	3	1	87	1	2	false	0.9310344827586269	0.9912854030505984	1.9802710388654233E-9	B axonemal microtubule
GO:0036157	16515	89	3	1	95	1	1	false	0.9368421052631419	0.9912854030505984	1.15060527273954E-9	outer dynein arm
GO:0016579	16515	257	3	1	274	1	2	false	0.9379562043795171	0.9912854030505984	2.134682099159855E-27	protein deubiquitination
GO:0043226	16515	9283	3	2	10934	3	1	false	0.938509850624058	0.9912854030505984	0.0	organelle
GO:0046872	16515	1729	3	1	1836	1	1	false	0.9417211328980686	0.9912854030505984	1.6689959932889248E-176	metal ion binding
GO:0036126	16515	77	3	1	81	1	1	false	0.9506172839506298	0.993332582610739	6.010554533761172E-7	sperm flagellum
GO:0016032	16515	865	3	1	901	1	1	false	0.9600443951157176	0.993332582610739	3.222404924236653E-65	viral process
GO:0043227	16515	7507	3	1	9283	2	1	false	0.9634142970128743	0.993332582610739	0.0	membrane-bounded organelle
GO:0043231	16515	7335	3	1	9029	2	2	false	0.9648164902476057	0.993332582610739	0.0	intracellular membrane-bounded organelle
GO:0099081	16515	1229	3	1	1510	2	1	false	0.9654698739142591	0.993332582610739	2.9472324095E-314	supramolecular polymer
GO:0005622	16515	10525	3	2	11845	3	1	false	0.9655311321890564	0.993332582610739	0.0	intracellular
GO:0044237	16515	8863	3	1	13059	3	2	false	0.9668437137411192	0.993332582610739	0.0	cellular metabolic process
GO:0070011	16515	1042	3	1	1074	1	1	false	0.9702048417134437	0.9933837969762221	4.27162281241786E-62	peptidase activity, acting on L-amino acid peptides
GO:0006807	16515	8339	3	1	9406	2	1	false	0.9871424610304683	0.9980951450871329	0.0	nitrogen compound metabolic process
GO:0004843	16515	258	3	1	260	1	1	false	0.9923076923076712	0.9980951450871329	2.970002970003238E-5	thiol-dependent ubiquitin-specific protease activity
GO:0003674	16515	11969	3	1	14589	3	1	false	0.9942134571920631	0.9980951450871329	0.0	molecular_function
GO:0044238	16515	8708	3	1	9406	2	1	false	0.9945004845709263	0.9980951450871329	0.0	primary metabolic process
GO:0097659	16515	2359	3	1	2371	1	1	false	0.9949388443690911	0.9980951450871329	1.5605119001577283E-32	nucleic acid-templated transcription
GO:0099512	16515	1223	3	1	1229	1	1	false	0.995117982099124	0.9980951450871329	2.1150941658829377E-16	supramolecular fiber
GO:0071704	16515	8995	3	1	9406	2	1	false	0.998095145087133	0.9980951450871329	0.0	organic substance metabolic process
GO:0000000	16515	14589	3	3	0	0	0	true	1.0	1.0	1.0	Gene Ontology
GO:0035890	16515	33	3	1	33	1	1	true	1.0	1.0	1.0	exit from host
GO:0035891	16515	33	3	1	33	1	1	true	1.0	1.0	1.0	exit from host cell
