## Supplementary File S4 for "PIGNON: A protein-protein interaction-guided functional enrichment analysis for quantitative proteomics": table-mcl2_cluster1113-Parent-Child-Union-Benjamini-Hochberg.txt

ID	Pop.total	Pop.term	Study.total	Study.term	Pop.family	Study.family	nparents	is.trivial	p	p.adjusted	p.min	name
GO:0002753	16515	59	3	1	7430	2	4	false	0.015819565643043765	0.8009573345392852	7.144265426243177E-149	cytoplasmic pattern recognition receptor signaling pathway
GO:2001022	16515	92	3	1	5155	1	4	false	0.017846750727502463	0.8009573345392852	8.404106979758346E-200	positive regulation of response to DNA damage stimulus
GO:0000729	16515	19	3	1	942	1	3	false	0.02016985138004416	0.8009573345392852	4.54449451291065E-40	DNA double-strand break processing
GO:0042641	16515	76	3	1	10934	3	2	false	0.020709663165790454	0.8009573345392852	2.7648937365372555E-196	actomyosin
GO:0016459	16515	62	3	1	5029	2	2	false	0.024507419417541663	0.8009573345392852	1.4791348258926605E-144	myosin complex
GO:0033182	16515	9	3	1	340	1	3	false	0.026470588235291255	0.8009573345392852	6.6500505722366765E-18	regulation of histone ubiquitination
GO:0055102	16515	16	3	1	560	1	2	false	0.02857142857143412	0.8009573345392852	2.7768022573369952E-31	lipase inhibitor activity
GO:0051443	16515	32	3	1	1084	1	4	false	0.02952029520294186	0.8009573345392852	3.16159177613148E-62	positive regulation of ubiquitin-protein transferase activity
GO:0032182	16515	94	3	1	5904	2	1	false	0.031591981386491115	0.8009573345392852	7.444883151756296E-209	ubiquitin-like protein binding
GO:0030018	16515	123	3	1	10934	3	2	false	0.03337274248556902	0.8009573345392852	4.10917131915143E-292	Z disc
GO:0001650	16515	126	3	1	10934	3	2	false	0.034177296718497875	0.8009573345392852	6.353008162758529E-298	fibrillar center
GO:0002221	16515	163	3	1	4610	1	1	false	0.035357917570499504	0.8009573345392852	2.384664512736396E-305	pattern recognition receptor signaling pathway
GO:0098862	16515	132	3	1	10934	3	2	false	0.03578506562507485	0.8009573345392852	1.881491323470227E-309	cluster of actin-based cell projections
GO:0031674	16515	134	3	1	10934	3	2	false	0.03632059182215607	0.8009573345392852	2.8740248587E-313	I band
GO:0051438	16515	51	3	1	1398	1	3	false	0.0364806866952655	0.8009573345392852	1.4815647143987795E-94	regulation of ubiquitin-protein transferase activity
GO:0016574	16515	46	3	1	1160	1	2	false	0.03965517241379423	0.8009573345392852	1.4728748261834174E-83	histone ubiquitination
GO:0004859	16515	11	3	1	225	1	2	false	0.048888888888890154	0.8009573345392852	6.839113893720847E-19	phospholipase inhibitor activity
GO:0043292	16515	225	3	1	8742	2	3	false	0.050816068328880096	0.8009573345392852	0.0	contractile fiber
GO:0000151	16515	276	3	1	10545	2	2	false	0.05166444697151208	0.8009573345392852	0.0	ubiquitin ligase complex
GO:0030017	16515	194	3	1	10934	3	2	false	0.052294321864919405	0.8009573345392852	0.0	sarcomere
GO:0051054	16515	176	3	1	3125	1	4	false	0.05632000000000494	0.8009573345392852	2.4225960600807973E-293	positive regulation of DNA metabolic process
GO:0030522	16515	265	3	1	4610	1	1	false	0.057483731019528264	0.8009573345392852	0.0	intracellular receptor signaling pathway
GO:0032432	16515	215	3	1	10934	3	3	false	0.05784314212603973	0.8009573345392852	0.0	actin filament bundle
GO:0031058	16515	85	3	1	1460	1	4	false	0.05821917808221356	0.8009573345392852	3.654692538990567E-140	positive regulation of histone modification
GO:1903322	16515	127	3	1	2016	1	3	false	0.06299603174597884	0.8009573345392852	3.7109557057516777E-205	positive regulation of protein modification by small protein conjugation or removal
GO:0051052	16515	319	3	1	4959	1	3	false	0.06432748538003592	0.8009573345392852	0.0	regulation of DNA metabolic process
GO:0031056	16515	132	3	1	1963	1	3	false	0.06724401426385644	0.8009573345392852	2.188293887796489E-209	regulation of histone modification
GO:0017022	16515	66	3	1	957	1	1	false	0.06896551724137058	0.8009573345392852	9.819865150665964E-104	myosin binding
GO:0099738	16515	39	3	1	530	1	2	false	0.07358490566039232	0.8009573345392852	4.844844585334826E-60	cell cortex region
GO:0002764	16515	372	3	1	4777	1	2	false	0.0778731421395251	0.8009573345392852	0.0	immune response-regulating signaling pathway
GO:0008360	16515	150	3	1	3678	2	2	false	0.07991345167993846	0.8009573345392852	1.790268214057534E-271	regulation of cell shape
GO:0061631	16515	41	3	1	506	1	2	false	0.08102766798420505	0.8009573345392852	2.385732683517739E-61	ubiquitin conjugating enzyme activity
GO:0090305	16515	320	3	1	3833	1	1	false	0.08348552048008066	0.8009573345392852	0.0	nucleic acid phosphodiester bond hydrolysis
GO:0031098	16515	295	3	1	3512	1	2	false	0.08399772209581612	0.8009573345392852	0.0	stress-activated protein kinase signaling cascade
GO:0004536	16515	94	3	1	1072	1	3	false	0.08768656716414015	0.8009573345392852	1.0537133203664362E-137	deoxyribonuclease activity
GO:1903320	16515	217	3	1	2456	1	2	false	0.08835504885996776	0.8009573345392852	8.50003E-318	regulation of protein modification by small protein conjugation or removal
GO:0016788	16515	1001	3	2	3358	2	1	false	0.08879776694434162	0.8009573345392852	0.0	hydrolase activity, acting on ester bonds
GO:0099568	16515	282	3	1	6076	2	1	false	0.0906774274820984	0.8009573345392852	0.0	cytoplasmic region
GO:0051091	16515	522	3	1	5712	1	4	false	0.09138655462160414	0.8009573345392852	0.0	positive regulation of DNA-binding transcription factor activity
GO:0045177	16515	346	3	1	10934	3	1	false	0.09196895989668728	0.8009573345392852	0.0	apical part of cell
GO:0140097	16515	305	3	1	6357	2	1	false	0.09366245224693424	0.8009573345392852	0.0	catalytic activity, acting on DNA
GO:0006301	16515	50	3	1	517	1	1	false	0.09671179883945923	0.8009573345392852	7.448898834937464E-71	postreplication repair
GO:0050790	16515	2225	3	2	7147	2	2	false	0.09688978769041248	0.8009573345392852	0.0	regulation of catalytic activity
GO:0045739	16515	61	3	1	621	1	4	false	0.09822866344605921	0.8009573345392852	4.471302535958817E-86	positive regulation of DNA repair
GO:0050817	16515	313	3	1	6028	2	1	false	0.10116073554888332	0.8009573345392852	0.0	coagulation
GO:0009897	16515	297	3	1	5657	2	3	false	0.10225505744583416	0.8009573345392852	0.0	external side of plasma membrane
GO:0016569	16515	437	3	1	4154	1	2	false	0.10519980741450526	0.8009573345392852	0.0	covalent chromatin modification
GO:0007249	16515	262	3	1	2488	1	2	false	0.10530546623802467	0.8009573345392852	0.0	I-kappaB kinase/NF-kappaB signaling
GO:2001252	16515	165	3	1	1500	1	3	false	0.11000000000002341	0.8009573345392852	5.60016926961526E-225	positive regulation of chromosome organization
GO:0016570	16515	421	3	1	3779	1	2	false	0.1114051336332747	0.8009573345392852	0.0	histone modification
GO:0071840	16515	6683	3	3	13878	3	1	false	0.11164329395775294	0.8009573345392852	0.0	cellular component organization or biogenesis
GO:0005938	16515	301	3	1	7501	3	2	false	0.11563259014463877	0.8009573345392852	0.0	cell cortex
GO:0031012	16515	448	3	1	10934	3	2	false	0.11796207322919589	0.8009573345392852	0.0	extracellular matrix
GO:0005544	16515	49	3	1	409	1	1	false	0.11980440097797455	0.8009573345392852	1.2909321685549396E-64	calcium-dependent phospholipid binding
GO:0098552	16515	473	3	1	10934	3	3	false	0.12425632579640931	0.8009573345392852	0.0	side of membrane
GO:0097478	16515	473	3	1	10934	3	2	false	0.12425632579640931	0.8009573345392852	0.0	leaflet of membrane bilayer
GO:0051128	16515	2242	3	2	10141	3	2	false	0.12499232486996517	0.8009573345392852	0.0	regulation of cellular component organization
GO:1905269	16515	97	3	1	775	1	3	false	0.12516129032258938	0.8009573345392852	2.7899139294400806E-126	positive regulation of chromatin organization
GO:0043122	16515	230	3	1	1791	1	2	false	0.12841987716358214	0.8009573345392852	2.2667704893074058E-297	regulation of I-kappaB kinase/NF-kappaB signaling
GO:0070498	16515	96	3	1	744	1	2	false	0.12903225806452176	0.8009573345392852	1.2852538473304E-123	interleukin-1-mediated signaling pathway
GO:0016043	16515	6509	3	3	12854	3	2	false	0.12981626285932926	0.8009573345392852	0.0	cellular component organization
GO:0035872	16515	35	3	1	265	1	1	false	0.13207547169810188	0.8009573345392852	1.6635925593080706E-44	nucleotide-binding domain, leucine rich repeat containing receptor signaling pathway
GO:0019787	16515	523	3	1	3955	1	2	false	0.13223767383051124	0.8009573345392852	0.0	ubiquitin-like protein transferase activity
GO:0006259	16515	942	3	1	7103	1	2	false	0.1326200197101316	0.8009573345392852	0.0	DNA metabolic process
GO:0005509	16515	635	3	2	1729	2	1	false	0.13474859691951632	0.8009573345392852	0.0	calcium ion binding
GO:0031398	16515	111	3	1	819	1	3	false	0.13553113553108573	0.8009573345392852	1.8422163120103886E-140	positive regulation of protein ubiquitination
GO:0098858	16515	269	3	1	1980	1	2	false	0.1358585858585623	0.8009573345392852	0.0	actin-based cell projection
GO:0044389	16515	301	3	1	2163	1	1	false	0.13915857605189538	0.8083476108896864	0.0	ubiquitin-like protein ligase binding
GO:0002768	16515	369	3	1	2606	1	2	false	0.1415963161935311	0.810587607194852	0.0	immune response-regulating cell surface receptor signaling pathway
GO:0002684	16515	887	3	1	6068	1	3	false	0.14617666446958225	0.8204586809492022	0.0	positive regulation of immune system process
GO:0032036	16515	10	3	1	66	1	1	false	0.15151515151515255	0.8204586809492022	4.739773423445446E-12	myosin heavy chain binding
GO:0006282	16515	115	3	1	745	1	3	false	0.1543624161073284	0.8204586809492022	1.5912161007733195E-138	regulation of DNA repair
GO:0065009	16515	3314	3	2	13061	3	2	false	0.16044841450059025	0.8204586809492022	0.0	regulation of molecular function
GO:0071347	16515	166	3	1	1030	1	2	false	0.16116504854362393	0.8204586809492022	8.60362904637085E-197	cellular response to interleukin-1
GO:0002253	16515	413	3	1	2527	1	2	false	0.16343490304685737	0.8204586809492022	0.0	activation of immune response
GO:0000726	16515	85	3	1	517	1	1	false	0.16441005802707803	0.8204586809492022	9.554590527571143E-100	non-recombinational repair
GO:2001020	16515	204	3	1	1239	1	2	false	0.16464891041165355	0.8204586809492022	6.72187288317118E-240	regulation of response to DNA damage stimulus
GO:0002576	16515	123	3	1	744	1	1	false	0.16532258064517066	0.8204586809492022	3.3346792289972616E-144	platelet degranulation
GO:0033044	16515	319	3	1	1919	1	2	false	0.16623241271510952	0.8204586809492022	0.0	regulation of chromosome organization
GO:0070555	16515	189	3	1	1093	1	1	false	0.17291857273562558	0.8204586809492022	8.165795667276035E-218	response to interleukin-1
GO:0023014	16515	859	3	1	4966	1	2	false	0.1729762384211246	0.8204586809492022	0.0	signal transduction by protein phosphorylation
GO:0070534	16515	54	3	1	309	1	1	false	0.17475728155338452	0.8204586809492022	1.106908101094752E-61	protein K63-linked ubiquitination
GO:0005576	16515	681	3	1	10934	3	1	false	0.17546755859952162	0.8204586809492022	0.0	extracellular region
GO:0043123	16515	179	3	1	996	1	3	false	0.1797188755020042	0.8204586809492022	5.787881322211359E-203	positive regulation of I-kappaB kinase/NF-kappaB signaling
GO:0050776	16515	807	3	1	4478	1	3	false	0.18021438142022062	0.8204586809492022	0.0	regulation of immune response
GO:0140029	16515	848	3	1	12841	3	2	false	0.18533363143137765	0.8204586809492022	0.0	exocytic process
GO:0060548	16515	893	3	1	4730	1	3	false	0.1887949260039828	0.8204586809492022	0.0	negative regulation of cell death
GO:0009986	16515	740	3	1	10934	3	1	false	0.18962128083257832	0.8204586809492022	0.0	cell surface
GO:0051347	16515	662	3	1	3461	1	3	false	0.19127419820881467	0.8204586809492022	0.0	positive regulation of transferase activity
GO:0050778	16515	585	3	1	2983	1	4	false	0.1961112973517026	0.8204586809492022	0.0	positive regulation of immune response
GO:1902275	16515	169	3	1	852	1	2	false	0.19835680751165646	0.8204586809492022	1.422025726435647E-183	regulation of chromatin organization
GO:0045935	16515	1094	3	1	5450	1	4	false	0.2007339449542124	0.8204586809492022	0.0	positive regulation of nucleobase-containing compound metabolic process
GO:0008289	16515	670	3	1	9221	3	1	false	0.20254611127746902	0.8204586809492022	0.0	lipid binding
GO:0043086	16515	749	3	1	6503	2	3	false	0.21710501264963436	0.8204586809492022	0.0	negative regulation of catalytic activity
GO:0010638	16515	583	3	1	5042	2	3	false	0.21790772232511352	0.8204586809492022	0.0	positive regulation of organelle organization
GO:0080135	16515	675	3	1	8569	3	3	false	0.2182139190928666	0.8204586809492022	0.0	regulation of cellular response to stress
GO:0000725	16515	132	3	1	587	1	2	false	0.22487223168655318	0.8204586809492022	3.347607831276142E-135	recombinational repair
GO:0031396	16515	193	3	1	826	1	2	false	0.2336561743341094	0.8204586809492022	2.883176908307371E-194	regulation of protein ubiquitination
GO:0044092	16515	1033	3	1	11969	3	2	false	0.23723348423025514	0.8204586809492022	0.0	negative regulation of molecular function
GO:0050878	16515	455	3	1	3583	2	1	false	0.23788197040027048	0.8204586809492022	0.0	regulation of body fluid levels
GO:0043228	16515	4536	3	2	9283	2	1	false	0.23873737961927036	0.8204586809492022	0.0	non-membrane-bounded organelle
GO:0043167	16515	2941	3	2	9221	3	1	false	0.24026335199864657	0.8204586809492022	0.0	ion binding
GO:0006950	16515	3575	3	2	7281	2	1	false	0.24105058174855246	0.8204586809492022	0.0	response to stress
GO:0061650	16515	129	3	1	523	1	1	false	0.24665391969407036	0.8204586809492022	3.2239330477825634E-126	ubiquitin-like protein conjugating enzyme activity
GO:0010562	16515	1074	3	1	4324	1	3	false	0.24838112858466996	0.8204586809492022	0.0	positive regulation of phosphorus metabolic process
GO:0004857	16515	323	3	1	1298	1	2	false	0.24884437596302209	0.8204586809492022	2.056087727E-315	enzyme inhibitor activity
GO:0023056	16515	1745	3	1	6990	1	3	false	0.2496423462091536	0.8204586809492022	0.0	positive regulation of signaling
GO:0019221	16515	706	3	1	2821	1	2	false	0.2502658631692386	0.8204586809492022	0.0	cytokine-mediated signaling pathway
GO:0005543	16515	409	3	1	1634	1	2	false	0.2503059975519952	0.8204586809492022	0.0	phospholipid binding
GO:0043232	16515	4526	3	2	9010	2	2	false	0.2523084265592556	0.8204586809492022	0.0	intracellular non-membrane-bounded organelle
GO:0004707	16515	327	3	1	1291	1	2	false	0.2532920216886014	0.8204586809492022	1.97086294E-316	MAP kinase activity
GO:0050794	16515	8239	3	3	12995	3	2	false	0.2548219130141133	0.8204586809492022	0.0	regulation of cellular process
GO:0010647	16515	1736	3	1	6661	1	3	false	0.26062152829911533	0.8204586809492022	0.0	positive regulation of cell communication
GO:0003012	16515	389	3	1	1482	1	1	false	0.262483130904169	0.8204586809492022	0.0	muscle system process
GO:0051247	16515	1579	3	1	5964	1	4	false	0.26475519785380186	0.8204586809492022	0.0	positive regulation of protein metabolic process
GO:0050789	16515	8917	3	3	13878	3	2	false	0.26523046784051957	0.8204586809492022	0.0	regulation of biological process
GO:0032270	16515	1481	3	1	5504	1	4	false	0.2690770348842491	0.8204586809492022	0.0	positive regulation of cellular protein metabolic process
GO:0031325	16515	2641	3	1	9799	1	4	false	0.26951729768258487	0.8204586809492022	0.0	positive regulation of cellular metabolic process
GO:0009893	16515	2828	3	1	10458	1	3	false	0.2704149933068421	0.8204586809492022	0.0	positive regulation of metabolic process
GO:0043408	16515	663	3	1	2391	1	3	false	0.2772898368882205	0.8204586809492022	0.0	regulation of MAPK cascade
GO:0051090	16515	647	3	1	4303	2	3	false	0.27814192967272056	0.8204586809492022	0.0	regulation of DNA-binding transcription factor activity
GO:0016787	16515	3358	3	2	6357	2	1	false	0.27899468710485265	0.8204586809492022	0.0	hydrolase activity
GO:0004529	16515	44	3	1	156	1	2	false	0.28205128205127533	0.8204586809492022	7.025473489602236E-40	exodeoxyribonuclease activity
GO:0051174	16515	1639	3	1	5798	1	2	false	0.2826836840292832	0.8204586809492022	0.0	regulation of phosphorus metabolic process
GO:0070647	16515	1066	3	1	3764	1	1	false	0.2832093517531884	0.8204586809492022	0.0	protein modification by small protein conjugation or removal
GO:0006310	16515	267	3	1	942	1	1	false	0.28343949044590117	0.8204586809492022	4.3926414853894397E-243	DNA recombination
GO:0140352	16515	1405	3	1	13247	3	2	false	0.285650260667462	0.8204586809492022	0.0	export from cell
GO:0031401	16515	1143	3	1	3972	1	3	false	0.2877643504531045	0.8204586809492022	0.0	positive regulation of protein modification process
GO:0006325	16515	713	3	1	6509	3	2	false	0.2939788919589406	0.8204586809492022	0.0	chromatin organization
GO:0051173	16515	2492	3	1	8444	1	3	false	0.29512079583070805	0.8204586809492022	0.0	positive regulation of nitrogen compound metabolic process
GO:0055085	16515	1399	3	1	4702	1	1	false	0.29753296469712665	0.8204586809492022	0.0	transmembrane transport
GO:0008092	16515	957	3	1	5904	2	1	false	0.297935698948446	0.8204586809492022	0.0	cytoskeletal protein binding
GO:0022604	16515	465	3	1	2863	2	3	false	0.2985023259967674	0.8204586809492022	0.0	regulation of cell morphogenesis
GO:0022603	16515	970	3	1	3247	1	2	false	0.2987372959656393	0.8204586809492022	0.0	regulation of anatomical structure morphogenesis
GO:0006811	16515	1419	3	1	4702	1	1	false	0.30178647384175245	0.8204586809492022	0.0	ion transport
GO:0097517	16515	66	3	1	215	1	1	false	0.30697674418603316	0.8204586809492022	4.4693418435965397E-57	contractile actin filament bundle
GO:0009611	16515	602	3	1	3575	2	1	false	0.3084666648391516	0.8204586809492022	0.0	response to wounding
GO:0005884	16515	406	3	1	1313	1	2	false	0.30921553693834164	0.8204586809492022	0.0	actin filament
GO:0051403	16515	267	3	1	861	1	2	false	0.3101045296168499	0.8204586809492022	1.0042303782305699E-230	stress-activated MAPK cascade
GO:0008409	16515	34	3	1	109	1	1	false	0.31192660550459034	0.8204586809492022	5.072842379360376E-29	5'-3' exonuclease activity
GO:0004672	16515	1176	3	1	3759	1	4	false	0.3128491620111756	0.8204586809492022	0.0	protein kinase activity
GO:0046903	16515	1477	3	1	4702	1	1	false	0.3141216503625501	0.8204586809492022	0.0	secretion
GO:0043410	16515	494	3	1	1572	1	4	false	0.3142493638675874	0.8204586809492022	0.0	positive regulation of MAPK cascade
GO:0065008	16515	3583	3	2	9584	3	1	false	0.3147747315980129	0.8204586809492022	0.0	regulation of biological quality
GO:0009967	16515	1541	3	1	4877	1	5	false	0.31597293418101735	0.8204586809492022	0.0	positive regulation of signal transduction
GO:0005730	16515	890	3	1	5098	2	2	false	0.31870723268559487	0.8204586809492022	0.0	nucleolus
GO:0071902	16515	321	3	1	985	1	3	false	0.32588832487301767	0.8204586809492022	3.4663462726121185E-269	positive regulation of protein serine/threonine kinase activity
GO:0033674	16515	596	3	1	1822	1	4	false	0.32711306256847844	0.8204586809492022	0.0	positive regulation of kinase activity
GO:1902533	16515	938	3	1	2860	1	3	false	0.3279720279723699	0.8204586809492022	0.0	positive regulation of intracellular signal transduction
GO:0065007	16515	9584	3	3	13878	3	1	false	0.32931968937529044	0.8204586809492022	0.0	biological regulation
GO:0010604	16515	2560	3	1	7739	1	3	false	0.33079209200210213	0.8204586809492022	0.0	positive regulation of macromolecule metabolic process
GO:0006887	16515	848	3	1	2563	1	3	false	0.3308622707766385	0.8204586809492022	0.0	exocytosis
GO:0006303	16515	79	3	1	233	1	2	false	0.339055793991449	0.8204586809492022	2.853154542440157E-64	double-strand break repair via nonhomologous end joining
GO:0006793	16515	3009	3	1	8863	1	1	false	0.33950129752937425	0.8204586809492022	0.0	phosphorus metabolic process
GO:0032991	16515	4639	3	2	11845	3	1	false	0.3399945428697429	0.8204586809492022	0.0	protein-containing complex
GO:0000165	16515	840	3	1	2466	1	2	false	0.34063260340578416	0.8204586809492022	0.0	MAPK cascade
GO:0070588	16515	289	3	1	845	1	2	false	0.3420118343194598	0.8204586809492022	6.396420433223522E-235	calcium ion transmembrane transport
GO:0048284	16515	909	3	1	4814	2	1	false	0.3420257471558636	0.8204586809492022	0.0	organelle fusion
GO:0098772	16515	1567	3	1	11969	3	2	false	0.3436121302143337	0.8204586809492022	0.0	molecular function regulator
GO:0045860	16515	531	3	1	1543	1	4	false	0.34413480233273863	0.8204586809492022	0.0	positive regulation of protein kinase activity
GO:0140110	16515	1582	3	1	11969	3	1	false	0.3464479033894273	0.8204586809492022	0.0	transcription regulator activity
GO:0015629	16515	696	3	1	1977	1	1	false	0.35204855842157834	0.8204586809492022	0.0	actin cytoskeleton
GO:0032989	16515	1057	3	1	7814	3	3	false	0.35343015286696067	0.8204586809492022	0.0	cellular component morphogenesis
GO:0051130	16515	1112	3	1	8217	3	3	false	0.3535609782645308	0.8204586809492022	0.0	positive regulation of cellular component organization
GO:0045937	16515	1074	3	1	2991	1	3	false	0.35907723169522693	0.8204586809492022	0.0	positive regulation of phosphate metabolic process
GO:0099080	16515	1510	3	1	10934	3	1	false	0.3597500875076394	0.8204586809492022	0.0	supramolecular complex
GO:0002682	16515	1311	3	1	9249	3	2	false	0.3678419453544858	0.8204586809492022	0.0	regulation of immune system process
GO:0034097	16515	1093	3	1	2958	1	1	false	0.36950642325946553	0.8204586809492022	0.0	response to cytokine
GO:0016460	16515	23	3	1	62	1	1	false	0.3709677419354874	0.8204586809492022	1.6756493074771417E-17	myosin II complex
GO:0051246	16515	2575	3	1	6895	1	4	false	0.373459028281628	0.8204586809492022	0.0	regulation of protein metabolic process
GO:0043085	16515	1381	3	1	6623	2	3	false	0.37357764940129584	0.8204586809492022	0.0	positive regulation of catalytic activity
GO:0032268	16515	2427	3	1	6488	1	3	false	0.37407521578362996	0.8204586809492022	0.0	regulation of cellular protein metabolic process
GO:0000209	16515	309	3	1	807	1	1	false	0.38289962825285717	0.8204586809492022	2.0409498993751335E-232	protein polyubiquitination
GO:0008219	16515	1921	3	1	12841	3	1	false	0.3850305726343325	0.8204586809492022	0.0	cell death
GO:0043405	16515	318	3	1	824	1	3	false	0.38592233009720245	0.8204586809492022	7.807640278158091E-238	regulation of MAP kinase activity
GO:0035556	16515	2462	3	1	11378	2	2	false	0.38595850583595853	0.8204586809492022	0.0	intracellular signal transduction
GO:0043406	16515	246	3	1	635	1	4	false	0.38740157480309717	0.8204586809492022	2.440306010539757E-183	positive regulation of MAP kinase activity
GO:0043169	16515	1836	3	2	2941	2	1	false	0.3896425622260604	0.8204586809492022	0.0	cation binding
GO:0031399	16515	1687	3	1	4320	1	2	false	0.39050925925843455	0.8204586809492022	0.0	regulation of protein modification process
GO:0006955	16515	1668	3	1	7504	2	2	false	0.3951768972576331	0.8204586809492022	0.0	immune response
GO:0072511	16515	427	3	1	1064	1	1	false	0.40131578947379937	0.8204586809492022	2.3261580343959E-310	divalent inorganic cation transport
GO:0032501	16515	6028	3	2	13878	3	1	false	0.40209355318075224	0.8204586809492022	0.0	multicellular organismal process
GO:0044093	16515	1894	3	1	11969	3	2	false	0.4035952457842888	0.8204586809492022	0.0	positive regulation of molecular function
GO:0071345	16515	1013	3	1	2479	1	2	false	0.4086325131104273	0.8204586809492022	0.0	cellular response to cytokine stimulus
GO:0051276	16515	1114	3	1	4814	2	1	false	0.4093038941833995	0.8204586809492022	0.0	chromosome organization
GO:0006906	16515	890	3	1	2170	1	3	false	0.4101382488476744	0.8204586809492022	0.0	vesicle fusion
GO:0004518	16515	251	3	1	1069	2	2	false	0.41463547086228963	0.8204586809492022	3.2666965749252185E-252	nuclease activity
GO:0019219	16515	2640	3	1	6350	1	4	false	0.4157480314960086	0.8204586809492022	0.0	regulation of nucleobase-containing compound metabolic process
GO:0000187	16515	177	3	1	425	1	2	false	0.4164705882353042	0.8204586809492022	1.1385783163245557E-124	activation of MAPK activity
GO:0030054	16515	1821	3	1	10934	3	1	false	0.4210739562695423	0.8204586809492022	0.0	cell junction
GO:0006974	16515	813	3	1	1926	1	1	false	0.4221183800622416	0.8204586809492022	0.0	cellular response to DNA damage stimulus
GO:0080134	16515	1277	3	1	5300	2	2	false	0.4238675862633964	0.8204586809492022	0.0	regulation of response to stress
GO:0070161	16515	776	3	1	1821	1	1	false	0.42613948379970557	0.8204586809492022	0.0	anchoring junction
GO:0051338	16515	966	3	1	3980	2	2	false	0.4265634531030445	0.8204586809492022	0.0	regulation of transferase activity
GO:0010941	16515	1424	3	1	8412	3	2	false	0.4267694496588052	0.8204586809492022	0.0	regulation of cell death
GO:0016895	16515	39	3	1	91	1	2	false	0.42857142857142977	0.8204586809492022	1.2169039104908858E-26	exodeoxyribonuclease activity, producing 5'-phosphomonoesters
GO:0043069	16515	808	3	1	1883	1	3	false	0.42910249601722683	0.8204586809492022	0.0	negative regulation of programmed cell death
GO:0006281	16515	517	3	1	1201	1	2	false	0.4304746044962485	0.8204586809492022	0.0	DNA repair
GO:0003008	16515	1482	3	1	6028	2	1	false	0.4312925940771749	0.8204586809492022	0.0	system process
GO:0009889	16515	2875	3	1	6647	1	2	false	0.4325259515560682	0.8204586809492022	0.0	regulation of biosynthetic process
GO:0048584	16515	2094	3	1	8465	2	3	false	0.43357238244826934	0.8204586809492022	0.0	positive regulation of response to stimulus
GO:0004527	16515	109	3	1	251	1	1	false	0.4342629482071575	0.8204586809492022	4.7960343894978686E-74	exonuclease activity
GO:0009059	16515	3643	3	1	8388	1	2	false	0.43431092036376584	0.8204586809492022	0.0	macromolecule biosynthetic process
GO:0031326	16515	2783	3	1	6367	1	3	false	0.4370975341588632	0.8204586809492022	0.0	regulation of cellular biosynthetic process
GO:0042995	16515	1906	3	1	10934	3	1	false	0.4371245834475337	0.8204586809492022	0.0	cell projection
GO:0043549	16515	879	3	1	1984	1	3	false	0.44304435483874477	0.8204586809492022	0.0	regulation of kinase activity
GO:0071900	16515	482	3	1	1083	1	2	false	0.4450600184672408	0.8204586809492022	2.77E-322	regulation of protein serine/threonine kinase activity
GO:0034645	16515	3359	3	1	7536	1	3	false	0.4457271762219222	0.8204586809492022	0.0	cellular macromolecule biosynthetic process
GO:0016298	16515	257	3	1	1001	2	1	false	0.44776023976034335	0.8204586809492022	8.0973781445738E-247	lipase activity
GO:0009653	16515	2361	3	1	5265	1	2	false	0.448433048434521	0.8204586809492022	0.0	anatomical structure morphogenesis
GO:0006302	16515	232	3	1	517	1	1	false	0.4487427466151093	0.8204586809492022	1.0048723200406124E-153	double-strand break repair
GO:0051252	16515	2375	3	1	5290	1	3	false	0.44896030245695573	0.8204586809492022	0.0	regulation of RNA metabolic process
GO:0016192	16515	2128	3	1	4702	1	1	false	0.45257337303454787	0.8204586809492022	0.0	vesicle-mediated transport
GO:0042327	16515	1021	3	1	2255	1	3	false	0.4527716186250581	0.8204586809492022	0.0	positive regulation of phosphorylation
GO:0002376	16515	2527	3	1	13878	3	1	false	0.45285703621140705	0.8204586809492022	0.0	immune system process
GO:0006468	16515	1849	3	1	4070	1	2	false	0.45429975429954694	0.8204586809492022	0.0	protein phosphorylation
GO:0005488	16515	9221	3	3	11969	3	1	false	0.4572229480303556	0.8204586809492022	0.0	binding
GO:0070887	16515	2939	3	1	6418	1	2	false	0.4579308195697249	0.8204586809492022	0.0	cellular response to chemical stimulus
GO:0045859	16515	785	3	1	1710	1	3	false	0.4590643274851701	0.8204586809492022	0.0	regulation of protein kinase activity
GO:0005634	16515	3375	3	1	7335	1	1	false	0.46012269938630634	0.8204586809492022	0.0	nucleus
GO:0001934	16515	951	3	1	2058	1	4	false	0.46209912536478737	0.8204586809492022	0.0	positive regulation of protein phosphorylation
GO:0043066	16515	795	3	1	1702	1	3	false	0.46709753231478407	0.8204586809492022	0.0	negative regulation of apoptotic process
GO:0004842	16515	423	3	1	901	1	2	false	0.46947835738049537	0.8204586809492022	1.1918074151240077E-269	ubiquitin-protein transferase activity
GO:0005902	16515	155	3	1	327	1	2	false	0.4740061162079305	0.8204586809492022	1.2890516633867567E-97	microvillus
GO:0090304	16515	3833	3	1	8019	1	2	false	0.4779897742858977	0.8204586809492022	0.0	nucleic acid metabolic process
GO:0010467	16515	3646	3	1	7606	1	1	false	0.47935840126125334	0.8204586809492022	0.0	gene expression
GO:0005903	16515	92	3	1	191	1	2	false	0.4816753926701871	0.8204586809492022	6.278349139844206E-57	brush border
GO:0010468	16515	2644	3	1	5456	1	2	false	0.48460410557359895	0.8204586809492022	0.0	regulation of gene expression
GO:0010556	16515	2677	3	1	5514	1	3	false	0.48549147624212136	0.8204586809492022	0.0	regulation of macromolecule biosynthetic process
GO:1902494	16515	1314	3	1	4639	2	1	false	0.4863142149038948	0.8204586809492022	0.0	catalytic complex
GO:0006351	16515	2161	3	1	4421	1	3	false	0.4888034381364633	0.8204586809492022	0.0	transcription, DNA-templated
GO:0061025	16515	959	3	1	1951	1	1	false	0.49154279856490213	0.8204586809492022	0.0	membrane fusion
GO:0006139	16515	4384	3	1	8848	1	5	false	0.49547920433637904	0.8204586809492022	0.0	nucleobase-containing compound metabolic process
GO:0099513	16515	1041	3	1	2082	1	2	false	0.4999999999999138	0.8204586809492022	0.0	polymeric cytoskeletal fiber
GO:0033554	16515	1926	3	1	6548	2	2	false	0.5017871806870118	0.8204586809492022	0.0	cellular response to stress
GO:0009058	16515	4757	3	1	9406	1	1	false	0.5057410163721884	0.8204586809492022	0.0	biosynthetic process
GO:0032774	16515	2371	3	1	4657	1	3	false	0.5091260468124964	0.8204586809492022	0.0	RNA biosynthetic process
GO:0046483	16515	4528	3	1	8863	1	1	false	0.5108879611877025	0.8204586809492022	0.0	heterocycle metabolic process
GO:0051171	16515	4412	3	1	8635	1	2	false	0.5109438332384818	0.8204586809492022	0.0	regulation of nitrogen compound metabolic process
GO:0080090	16515	4581	3	1	8908	1	2	false	0.5142568477784497	0.8204586809492022	0.0	regulation of primary metabolic process
GO:0016050	16515	1460	3	1	4814	2	1	false	0.5146280616695884	0.8204586809492022	0.0	vesicle organization
GO:0006725	16515	4570	3	1	8863	1	1	false	0.5156267629462289	0.8204586809492022	0.0	cellular aromatic compound metabolic process
GO:0044249	16515	4600	3	1	8896	1	2	false	0.5170863309352786	0.8204586809492022	0.0	cellular biosynthetic process
GO:1901576	16515	4681	3	1	9027	1	2	false	0.518555444775452	0.8204586809492022	0.0	organic substance biosynthetic process
GO:0043412	16515	3949	3	1	7606	1	1	false	0.5191953720732142	0.8204586809492022	0.0	macromolecule modification
GO:0071944	16515	5612	3	2	10934	3	1	false	0.5198892337374575	0.8204586809492022	0.0	cell periphery
GO:0030055	16515	406	3	1	776	1	1	false	0.5231958762888748	0.8204586809492022	2.0238350356373618E-232	cell-substrate junction
GO:1902531	16515	1775	3	1	3387	1	2	false	0.5240625922641011	0.8204586809492022	0.0	regulation of intracellular signal transduction
GO:0033043	16515	1180	3	1	5370	3	2	false	0.5250467546903707	0.8204586809492022	0.0	regulation of organelle organization
GO:0003700	16515	1187	3	1	2246	1	3	false	0.5284951024046584	0.8204586809492022	0.0	DNA-binding transcription factor activity
GO:0005737	16515	6076	3	2	11683	3	2	false	0.5300942492588145	0.8204586809492022	0.0	cytoplasm
GO:1901360	16515	4777	3	1	8995	1	1	false	0.5310728182328325	0.8204586809492022	0.0	organic cyclic compound metabolic process
GO:0035312	16515	25	3	1	47	1	2	false	0.5319148936170182	0.8204586809492022	6.741316548173564E-14	5'-3' exodeoxyribonuclease activity
GO:0005575	16515	11845	3	3	14589	3	1	false	0.5351899274240102	0.8204586809492022	0.0	cellular_component
GO:0018130	16515	3081	3	1	5741	1	2	false	0.5366660860487552	0.8204586809492022	0.0	heterocycle biosynthetic process
GO:0050896	16515	7281	3	2	13878	3	1	false	0.5369377066449057	0.8204586809492022	0.0	response to stimulus
GO:0019438	16515	3096	3	1	5759	1	2	false	0.5375933321753205	0.8204586809492022	0.0	aromatic compound biosynthetic process
GO:0009966	16515	2880	3	1	5336	1	4	false	0.539730134934311	0.8204586809492022	0.0	regulation of signal transduction
GO:0070838	16515	422	3	1	779	1	2	false	0.5417201540437093	0.8204586809492022	1.6564569306744497E-232	divalent metal ion transport
GO:0050793	16515	2287	3	1	9945	3	2	false	0.5434455382277547	0.8204586809492022	0.0	regulation of developmental process
GO:0003824	16515	6357	3	2	11969	3	1	false	0.5466266953838821	0.8204586809492022	0.0	catalytic activity
GO:0019220	16515	1639	3	1	2991	1	2	false	0.547977265128627	0.8204586809492022	0.0	regulation of phosphate metabolic process
GO:1901362	16515	3230	3	1	5889	1	2	false	0.5484802173548106	0.8204586809492022	0.0	organic cyclic compound biosynthetic process
GO:0034641	16515	5039	3	1	9147	1	2	false	0.5508910025088619	0.8204586809492022	0.0	cellular nitrogen compound metabolic process
GO:0003674	16515	11969	3	3	14589	3	1	false	0.5521759367843886	0.8204586809492022	0.0	molecular_function
GO:1990234	16515	726	3	1	1314	1	1	false	0.5525114155252855	0.8204586809492022	0.0	transferase complex
GO:0000724	16515	131	3	1	233	1	2	false	0.5622317596567148	0.8317660863835294	8.407194884874783E-69	double-strand break repair via homologous recombination
GO:0007166	16515	2604	3	1	4610	1	1	false	0.5648590021697816	0.8320941759603592	0.0	cell surface receptor signaling pathway
GO:0070423	16515	34	3	1	60	1	2	false	0.566666666666675	0.8320941759603592	1.430898345159857E-17	nucleotide-binding oligomerization domain containing signaling pathway
GO:0030234	16515	928	3	1	2684	2	2	false	0.572044661618522	0.8368801531085784	0.0	enzyme regulator activity
GO:0016772	16515	1632	3	1	2841	1	1	false	0.5744456177411846	0.8372915830544941	0.0	transferase activity, transferring phosphorus-containing groups
GO:0060255	16515	4602	3	1	7947	1	2	false	0.5790864477184862	0.8380356226308309	0.0	regulation of macromolecule metabolic process
GO:0001932	16515	1331	3	1	2298	1	3	false	0.5791993037423211	0.8380356226308309	0.0	regulation of protein phosphorylation
GO:0006355	16515	1873	3	1	3216	1	4	false	0.5824004975125974	0.8395919580929779	0.0	regulation of transcription, DNA-templated
GO:0019538	16515	5250	3	1	8935	1	3	false	0.5875769445978096	0.8439741567859448	0.0	protein metabolic process
GO:0016301	16515	1426	3	1	2396	1	2	false	0.5951585976633993	0.8517668336124736	0.0	kinase activity
GO:0019899	16515	2163	3	1	5904	2	1	false	0.5985419429819703	0.8535164890898131	0.0	enzyme binding
GO:0007596	16515	310	3	1	513	1	3	false	0.604288499025293	0.858548576918695	7.893999225305661E-149	blood coagulation
GO:0048869	16515	3513	3	1	13027	3	2	false	0.6104894129143742	0.858548576918695	0.0	cellular developmental process
GO:0034654	16515	3033	3	1	4963	1	5	false	0.6111223050563478	0.858548576918695	0.0	nucleobase-containing compound biosynthetic process
GO:0098590	16515	2390	3	1	6329	2	2	false	0.6126887369938022	0.858548576918695	0.0	plasma membrane region
GO:0001067	16515	1507	3	1	2455	1	1	false	0.6138492871691265	0.858548576918695	0.0	regulatory region nucleic acid binding
GO:0034220	16515	1054	3	1	1710	1	2	false	0.6163742690054267	0.858548576918695	0.0	ion transmembrane transport
GO:0016020	16515	6329	3	2	10934	3	1	false	0.6172855591010364	0.858548576918695	0.0	membrane
GO:0031981	16515	2789	3	1	4497	1	2	false	0.6201912386041649	0.8595632956092811	0.0	nuclear lumen
GO:0042325	16515	1477	3	1	2359	1	2	false	0.6261127596442257	0.864736154054088	0.0	regulation of phosphorylation
GO:2000112	16515	2359	3	1	3737	1	3	false	0.6312550173929603	0.868800459478116	0.0	regulation of cellular macromolecule biosynthetic process
GO:0050851	16515	213	3	1	336	1	1	false	0.63392857142861	0.8690670496827114	3.152144557126253E-95	antigen receptor-mediated signaling pathway
GO:0044271	16515	3707	3	1	5830	1	2	false	0.6358490566033003	0.8690670496827114	0.0	cellular nitrogen compound biosynthetic process
GO:0061024	16515	1951	3	1	6509	3	1	false	0.6566836850507172	0.8944484675690803	0.0	membrane organization
GO:0044267	16515	4687	3	1	7022	1	2	false	0.6674736542281041	0.9028902259718117	0.0	cellular protein metabolic process
GO:2001141	16515	2128	3	1	3182	1	4	false	0.6687617850414639	0.9028902259718117	0.0	regulation of RNA biosynthetic process
GO:0043233	16515	3948	3	1	9283	2	2	false	0.6697388258474452	0.9028902259718117	0.0	organelle lumen
GO:0043067	16515	1303	3	1	1919	1	2	false	0.6789994788957627	0.9061615302795872	0.0	regulation of programmed cell death
GO:0005856	16515	1977	3	1	4526	2	1	false	0.6828708774107175	0.9061615302795872	0.0	cytoskeleton
GO:0098655	16515	854	3	1	1249	1	2	false	0.6837469975980393	0.9061615302795872	0.0	cation transmembrane transport
GO:0070013	16515	3948	3	1	9004	2	2	false	0.6847134177537803	0.9061615302795872	0.0	intracellular organelle lumen
GO:1901564	16515	6170	3	1	9003	1	2	false	0.6853271131903249	0.9061615302795872	0.0	organonitrogen compound metabolic process
GO:0048523	16515	4164	3	1	12864	3	3	false	0.6906991022846116	0.9061615302795872	0.0	negative regulation of cellular process
GO:0007599	16515	315	3	1	455	1	1	false	0.6923076923076352	0.9061615302795872	2.6494842979810975E-121	hemostasis
GO:0016740	16515	2841	3	1	6357	2	1	false	0.6941291458980873	0.9061615302795872	0.0	transferase activity
GO:0004674	16515	817	3	1	1176	1	1	false	0.6947278911564683	0.9061615302795872	2.3066182299E-313	protein serine/threonine kinase activity
GO:0036211	16515	3764	3	1	5415	1	2	false	0.6951061865182656	0.9061615302795872	0.0	protein modification process
GO:0032147	16515	371	3	1	531	1	1	false	0.6986817325802082	0.9078265933196783	1.973659394228755E-140	activation of protein kinase activity
GO:0005515	16515	5904	3	2	9221	3	1	false	0.7049167554548422	0.9127238688731637	0.0	protein binding
GO:0048519	16515	4686	3	1	13878	3	2	false	0.7094629446470648	0.9127238688731637	0.0	negative regulation of biological process
GO:0043229	16515	9004	3	2	10673	2	2	false	0.711689257491939	0.9127238688731637	0.0	intracellular organelle
GO:0071310	16515	2428	3	1	3396	1	2	false	0.7149587750292418	0.9127238688731637	0.0	cellular response to organic substance
GO:0044260	16515	6589	3	1	9167	1	2	false	0.7187738627761757	0.9127238688731637	0.0	cellular macromolecule metabolic process
GO:1901363	16515	3236	3	1	9221	3	1	false	0.7266104032693013	0.9127238688731637	0.0	heterocyclic compound binding
GO:0140096	16515	3053	3	1	6357	2	1	false	0.7299075076966711	0.9127238688731637	0.0	catalytic activity, acting on a protein
GO:0030001	16515	779	3	1	1064	1	1	false	0.7321428571432166	0.9127238688731637	1.0752815419801313E-267	metal ion transport
GO:0048522	16515	4621	3	1	12886	3	3	false	0.7361739634427935	0.9127238688731637	0.0	positive regulation of cellular process
GO:0097159	16515	3307	3	1	9221	3	1	false	0.7362266794760215	0.9127238688731637	0.0	organic cyclic compound binding
GO:0007165	16515	4610	3	1	12851	3	5	false	0.736323000312838	0.9127238688731637	0.0	signal transduction
GO:0043168	16515	1438	3	1	2941	2	1	false	0.7389122122813316	0.9127238688731637	0.0	anion binding
GO:0031974	16515	3948	3	1	10934	3	1	false	0.7392158562699492	0.9127238688731637	0.0	membrane-enclosed lumen
GO:0016310	16515	2217	3	1	2991	1	1	false	0.7412236710138105	0.9127238688731637	0.0	phosphorylation
GO:0003676	16515	2455	3	1	3307	1	2	false	0.7423646809805463	0.9127238688731637	0.0	nucleic acid binding
GO:0023052	16515	5095	3	1	13878	3	1	false	0.746549279549942	0.9127238688731637	0.0	signaling
GO:0023051	16515	3308	3	1	9004	3	2	false	0.7468841002013573	0.9127238688731637	0.0	regulation of signaling
GO:0002757	16515	336	3	1	449	1	2	false	0.7483296213806394	0.9127238688731637	2.2504906526529873E-109	immune response-activating signal transduction
GO:0005886	16515	5537	3	2	6400	2	2	false	0.7484771057987615	0.9127238688731637	0.0	plasma membrane
GO:0006812	16515	1064	3	1	1419	1	1	false	0.7498238195913542	0.9127238688731637	0.0	cation transport
GO:0042981	16515	1289	3	1	1705	1	2	false	0.7560117302046409	0.9127238688731637	0.0	regulation of apoptotic process
GO:0032502	16515	5265	3	1	13878	3	1	false	0.7609849240888042	0.9127238688731637	0.0	developmental process
GO:0048583	16515	3777	3	1	9953	3	2	false	0.761120007490927	0.9127238688731637	0.0	regulation of response to stimulus
GO:0048518	16515	5275	3	1	13878	3	2	false	0.76181656941211	0.9127238688731637	0.0	positive regulation of biological process
GO:0007254	16515	204	3	1	267	1	1	false	0.7640449438201796	0.9127238688731637	7.681357302718502E-63	JNK cascade
GO:0010033	16515	2958	3	1	3829	1	1	false	0.7725254635656792	0.9127238688731637	0.0	response to organic substance
GO:0010646	16515	3269	3	1	8383	3	2	false	0.7730216690126152	0.9127238688731637	0.0	regulation of cell communication
GO:0042221	16515	3829	3	1	7281	2	1	false	0.7752532936077461	0.9127238688731637	0.0	response to chemical
GO:0098660	16515	820	3	1	1054	1	1	false	0.7779886148008863	0.9127238688731637	1.5108267658204105E-241	inorganic ion transmembrane transport
GO:0003677	16515	1911	3	1	2455	1	1	false	0.778411405295452	0.9127238688731637	0.0	DNA binding
GO:0016773	16515	1274	3	1	1632	1	1	false	0.78063725490163	0.9127238688731637	0.0	phosphotransferase activity, alcohol group as acceptor
GO:0007154	16515	5113	3	1	12841	3	1	false	0.7820596415246779	0.9127238688731637	0.0	cell communication
GO:0110165	16515	10934	3	3	11845	3	1	false	0.786543683336195	0.9127238688731637	0.0	cellular anatomical entity
GO:0043130	16515	74	3	1	94	1	1	false	0.7872340425532115	0.9127238688731637	7.401151014516041E-21	ubiquitin binding
GO:0043565	16515	1505	3	1	1911	1	1	false	0.7875457875451017	0.9127238688731637	0.0	sequence-specific DNA binding
GO:0044212	16515	1506	3	1	1912	1	2	false	0.7876569037650526	0.9127238688731637	0.0	transcription regulatory region DNA binding
GO:0062023	16515	353	3	1	448	1	1	false	0.7879464285715161	0.9127238688731637	6.490318583199214E-100	collagen-containing extracellular matrix
GO:0009987	16515	12841	3	3	13878	3	1	false	0.7921516040267216	0.9136627075915612	0.0	cellular process
GO:0120025	16515	1906	3	1	2390	1	2	false	0.797489539750139	0.9136627075915612	0.0	plasma membrane bounded cell projection
GO:0003690	16515	1527	3	1	1911	1	1	false	0.7990580847709637	0.9136627075915612	0.0	double-stranded DNA binding
GO:0006464	16515	3764	3	1	4687	1	2	false	0.8030723277178098	0.9136627075915612	0.0	cellular protein modification process
GO:0031323	16515	4758	3	1	11275	3	3	false	0.8069325197174639	0.9136627075915612	0.0	regulation of cellular metabolic process
GO:0051179	16515	5875	3	1	13878	3	1	false	0.808261700330652	0.9136627075915612	0.0	localization
GO:0051092	16515	422	3	1	522	1	1	false	0.8084291187740568	0.9136627075915612	4.084519624344724E-110	positive regulation of NF-kappaB transcription factor activity
GO:0099081	16515	1229	3	1	1510	1	1	false	0.8139072847687637	0.9136627075915612	2.9472324095E-314	supramolecular polymer
GO:0019222	16515	5105	3	1	11880	3	2	false	0.8145632003143042	0.9136627075915612	0.0	regulation of metabolic process
GO:0006936	16515	317	3	1	389	1	1	false	0.8149100257070112	0.9136627075915612	2.275965879320519E-80	muscle contraction
GO:0051234	16515	4792	3	1	5875	1	1	false	0.8156595744665065	0.9136627075915612	0.0	establishment of localization
GO:0016796	16515	89	3	1	109	1	1	false	0.8165137614679016	0.9136627075915612	2.7815888559454372E-22	exonuclease activity, active with either ribo- or deoxyribonucleic acids and producing 5'-phosphomonoesters
GO:0098662	16515	754	3	1	917	1	2	false	0.8222464558339635	0.9174783899842248	1.2439668276924448E-185	inorganic cation transmembrane transport
GO:0032446	16515	886	3	1	1066	1	1	false	0.8311444652909008	0.9230601304815207	1.8746522401419E-209	protein modification by small protein conjugation
GO:0006996	16515	4814	3	2	6509	3	1	false	0.8319225479782819	0.9230601304815207	0.0	organelle organization
GO:0042060	16515	505	3	1	602	1	1	false	0.8388704318937582	0.9262935024217991	8.253237307151272E-115	wound healing
GO:0051716	16515	5952	3	1	13037	3	2	false	0.8395267692835545	0.9262935024217991	0.0	cellular response to stimulus
GO:0043170	16515	7606	3	1	8995	1	1	false	0.8455808782695051	0.9303745039455558	0.0	macromolecule metabolic process
GO:0004620	16515	221	3	1	257	1	1	false	0.8599221789883599	0.939264754272655	8.516650009391985E-45	phospholipase activity
GO:0016070	16515	3298	3	1	3833	1	1	false	0.8604226454472057	0.939264754272655	0.0	RNA metabolic process
GO:0008150	16515	13878	3	3	14589	3	1	false	0.8607945342954457	0.939264754272655	0.0	biological_process
GO:0001725	16515	66	3	1	76	1	2	false	0.8684210526315632	0.9449760765550067	1.0476395999303526E-12	stress fiber
GO:0045055	16515	744	3	1	848	1	1	false	0.877358490565866	0.9520785817953765	2.0969965795055626E-136	regulated exocytosis
GO:0050852	16515	188	3	1	213	1	1	false	0.8826291079812619	0.9544672192547266	4.147052878639206E-33	T cell receptor signaling pathway
GO:0006807	16515	8339	3	1	9406	1	1	false	0.8865617690907434	0.9544672192547266	0.0	nitrogen compound metabolic process
GO:0046872	16515	1729	3	2	1836	2	1	false	0.8868087834594549	0.9544672192547266	1.6689959932889248E-176	metal ion binding
GO:1903506	16515	2128	3	1	2359	1	2	false	0.9020771513364592	0.9627046533738696	0.0	regulation of nucleic acid-templated transcription
GO:0032940	16515	1368	3	1	1513	1	2	false	0.9041639127564974	0.9627046533738696	8.433213512315943E-207	secretion by cell
GO:0000902	16515	960	3	1	1057	1	1	false	0.9082308420055522	0.9627046533738696	4.187268842637695E-140	cell morphogenesis
GO:0002429	16515	336	3	1	369	1	2	false	0.9105691056909243	0.9627046533738696	7.367798983439522E-48	immune response-activating cell surface receptor signaling pathway
GO:0016567	16515	807	3	1	886	1	1	false	0.9108352144466583	0.9627046533738696	4.584485883610353E-115	protein ubiquitination
GO:0090174	16515	890	3	1	977	1	2	false	0.9109518935511326	0.9627046533738696	8.266259420119767E-127	organelle membrane fusion
GO:0006816	16515	385	3	1	422	1	1	false	0.9123222748814519	0.9627046533738696	5.107891220533675E-54	calcium ion transport
GO:0048856	16515	4812	3	1	5265	1	1	false	0.9139601139625344	0.9627046533738696	0.0	anatomical structure development
GO:0000976	16515	1415	3	1	1543	1	2	false	0.9170447180812652	0.9633847437289886	6.742013886341853E-191	transcription regulatory region sequence-specific DNA binding
GO:0044238	16515	8708	3	1	9406	1	1	false	0.9257920476364541	0.9699943204679028	0.0	primary metabolic process
GO:1990837	16515	1457	3	1	1567	1	2	false	0.9298021697513784	0.9711691743991534	2.7858462114274706E-172	sequence-specific double-stranded DNA binding
GO:0006915	16515	1695	3	1	1819	1	1	false	0.9318306761956433	0.9711691743991534	6.637702222380925E-196	apoptotic process
GO:0043226	16515	9283	3	2	10934	3	1	false	0.938509850624058	0.9755562920960603	0.0	organelle
GO:0031625	16515	285	3	1	301	1	1	false	0.9468438538205918	0.9791270907667713	6.914283224319179E-27	ubiquitin protein ligase binding
GO:0012501	16515	1819	3	1	1921	1	1	false	0.9469026548681181	0.9791270907667713	1.7730777300949983E-172	programmed cell death
GO:0030016	16515	214	3	1	225	1	1	false	0.9511111111111159	0.9792391459685694	6.839113893720555E-19	myofibril
GO:0099500	16515	848	3	1	890	1	2	false	0.9528089887645222	0.9792391459685694	5.0133519213091185E-73	vesicle fusion to plasma membrane
GO:0071704	16515	8995	3	1	9406	1	1	false	0.9563044864969051	0.9792391459685694	0.0	organic substance metabolic process
GO:0043227	16515	7507	3	1	9283	2	1	false	0.9634142970128743	0.9792391459685694	0.0	membrane-bounded organelle
GO:0043231	16515	7335	3	1	9029	2	2	false	0.9648164902476057	0.9792391459685694	0.0	intracellular membrane-bounded organelle
GO:0005622	16515	10525	3	2	11845	3	1	false	0.9655311321890564	0.9792391459685694	0.0	intracellular
GO:0008152	16515	9406	3	1	13878	3	1	false	0.9665553061074156	0.9792391459685694	0.0	metabolic process
GO:0044237	16515	8863	3	1	13059	3	2	false	0.9668437137411192	0.9792391459685694	0.0	cellular metabolic process
GO:0006810	16515	4702	3	1	4792	1	1	false	0.9812186978288634	0.9902797325826781	1.9528703698435357E-193	transport
GO:0005925	16515	399	3	1	406	1	1	false	0.982758620689645	0.9902797325826781	2.9196624968407593E-15	focal adhesion
GO:0006796	16515	2991	3	1	3009	1	1	false	0.9940179461596822	0.995117982099124	1.6476590431454356E-47	phosphate-containing compound metabolic process
GO:0097659	16515	2359	3	1	2371	1	1	false	0.9949388443690911	0.995117982099124	1.5605119001577283E-32	nucleic acid-templated transcription
GO:0099512	16515	1223	3	1	1229	1	1	false	0.995117982099124	0.995117982099124	2.1150941658829377E-16	supramolecular fiber
GO:0000000	16515	14589	3	3	0	0	0	true	1.0	1.0	1.0	Gene Ontology
