## Supplementary File S4 for "PIGNON: A protein-protein interaction-guided functional enrichment analysis for quantitative proteomics": table-mcl2_cluster1117-Parent-Child-Union-Benjamini-Hochberg.txt

ID	Pop.total	Pop.term	Study.total	Study.term	Pop.family	Study.family	nparents	is.trivial	p	p.adjusted	p.min	name
GO:0006888	16515	196	3	2	6555	2	3	false	8.896343630687456E-4	0.15959725792619764	0.0	endoplasmic reticulum to Golgi vesicle-mediated transport
GO:0006797	16515	6	3	1	3587	1	2	false	0.0016727069974915934	0.15959725792619764	3.3943864402225355E-19	polyphosphate metabolic process
GO:0005875	16515	218	3	2	5104	2	2	false	0.0018162682594274272	0.15959725792619764	0.0	microtubule associated complex
GO:0006798	16515	5	3	1	2334	1	3	false	0.0021422450728348676	0.15959725792619764	1.7399585998578432E-15	polyphosphate catabolic process
GO:0090235	16515	5	3	1	1346	1	4	false	0.0037147102526011453	0.19369733972746966	2.7364410994376846E-14	regulation of metaphase plate congression
GO:0045504	16515	13	3	1	5904	2	1	false	0.004399317879333616	0.19369733972746966	5.9582602075082125E-40	dynein heavy chain binding
GO:0005815	16515	738	3	2	10934	2	2	false	0.004549937510376804	0.19369733972746966	0.0	microtubule organizing center
GO:0019882	16515	218	3	2	2527	2	1	false	0.007411014096044259	0.2122890609321429	1.245E-321	antigen processing and presentation
GO:0030286	16515	125	3	2	1406	2	2	false	0.007846392937232431	0.2122890609321429	1.75567786421969E-182	dynein complex
GO:0051959	16515	26	3	1	5904	2	1	false	0.008788937415029513	0.2122890609321429	3.7997519267318146E-72	dynein light intermediate chain binding
GO:1905832	16515	5	3	1	563	1	5	false	0.008880994671402803	0.2122890609321429	2.1596025891640932E-12	positive regulation of spindle assembly
GO:0045505	16515	27	3	1	5904	2	1	false	0.009126198749695712	0.2122890609321429	1.7453777138737855E-74	dynein intermediate chain binding
GO:0003774	16515	129	3	2	1279	2	1	false	0.010101788736065086	0.2122890609321429	6.497477883251854E-181	motor activity
GO:0061842	16515	30	3	1	5875	2	1	false	0.010187555690805351	0.2122890609321429	2.4301561281034787E-81	microtubule organizing center localization
GO:0051983	16515	90	3	1	8310	1	2	false	0.010830324909743063	0.2122890609321429	4.1486532662105524E-215	regulation of chromosome segregation
GO:0004309	16515	5	3	1	1312	3	1	false	0.01139807038561841	0.2122890609321429	3.1104701155026075E-14	exopolyphosphatase activity
GO:0007017	16515	896	3	2	12841	3	1	false	0.013913778349070191	0.243900349883701	0.0	microtubule-based process
GO:0005814	16515	610	3	2	4526	2	2	false	0.01813902730201967	0.2840102654967292	0.0	centriole
GO:0120161	16515	137	3	1	7411	1	4	false	0.01848603427336643	0.2840102654967292	1.192003779901721E-295	regulation of cold-induced thermogenesis
GO:0099080	16515	1510	3	2	10934	2	1	false	0.019061091644075785	0.2840102654967292	0.0	supramolecular complex
GO:0007097	16515	23	3	1	1962	2	3	false	0.023313949227056947	0.3150862317646422	5.452993317422734E-54	nuclear migration
GO:0034063	16515	18	3	1	771	1	1	false	0.02334630350194984	0.3150862317646422	8.437323821975265E-37	stress granule assembly
GO:0033962	16515	19	3	1	771	1	1	false	0.024643320363169387	0.3150862317646422	2.1289396097931313E-38	cytoplasmic mRNA processing body assembly
GO:0120162	16515	92	3	1	3527	1	4	false	0.026084491068910042	0.3150862317646422	1.792333024869367E-184	positive regulation of cold-induced thermogenesis
GO:0005868	16515	21	3	2	125	2	1	false	0.02709677419354719	0.3150862317646422	2.7948841968818835E-24	cytoplasmic dynein complex
GO:0046907	16515	1873	3	2	11294	2	3	false	0.02749074505329093	0.3150862317646422	0.0	intracellular transport
GO:1990845	16515	147	3	1	9406	2	1	false	0.031014035969608753	0.3330055426425411	0.0	adaptive thermogenesis
GO:1990089	16515	50	3	1	1598	1	2	false	0.03128911138923205	0.3330055426425411	4.3717045134048406E-96	response to nerve growth factor
GO:0000323	16515	673	3	2	3678	2	1	false	0.033440978952544	0.34363488716752105	0.0	lytic vacuole
GO:1990090	16515	47	3	1	1350	1	3	false	0.034814814814815936	0.3458271604938383	4.35312056887108E-88	cellular response to nerve growth factor stimulus
GO:0022406	16515	171	3	1	12841	3	1	false	0.03942354530386645	0.37897472582426456	0.0	membrane docking
GO:0008088	16515	60	3	1	1353	1	2	false	0.044345898004459955	0.38095535046149953	4.1588115624613614E-106	axo-dendritic transport
GO:0005881	16515	142	3	1	6264	2	2	false	0.04482808580601957	0.38095535046149953	9.484970825548161E-294	cytoplasmic microtubule
GO:1902117	16515	66	3	1	1423	1	4	false	0.04638088545327618	0.38095535046149953	1.9466109419664822E-115	positive regulation of organelle assembly
GO:0032886	16515	204	3	1	8500	2	2	false	0.0474267560887556	0.38095535046149953	0.0	regulation of microtubule-based process
GO:0051653	16515	48	3	1	1999	2	2	false	0.04745916501788356	0.38095535046149953	7.978545923241578E-98	spindle localization
GO:0005775	16515	163	3	1	6667	2	2	false	0.04830339041108043	0.38095535046149953	0.0	vacuolar lumen
GO:0090224	16515	41	3	1	844	1	3	false	0.048578199052137526	0.38095535046149953	9.402629604350383E-71	regulation of spindle organization
GO:0097708	16515	2016	3	2	9006	2	2	false	0.05008987160541843	0.38273799329268443	0.0	intracellular vesicle
GO:0007018	16515	540	3	2	2358	2	2	false	0.05236958612804558	0.39015341665393954	0.0	microtubule-based movement
GO:0060236	16515	37	3	1	686	1	3	false	0.053935860058321336	0.39202161700926236	4.207855819457097E-62	regulation of mitotic spindle organization
GO:0000776	16515	132	3	1	4548	2	3	false	0.05721131332474939	0.4029930218104689	1.1218386170082963E-258	kinetochore
GO:0098687	16515	324	3	1	10934	2	2	false	0.058389233482781605	0.4029930218104689	0.0	chromosomal region
GO:0016817	16515	1312	3	3	3358	3	1	false	0.059559883168656805	0.4029930218104689	0.0	hydrolase activity, acting on acid anhydrides
GO:0051647	16515	26	3	1	807	2	1	false	0.06343686293320981	0.4029930218104689	1.5983825746953204E-49	nucleus localization
GO:0045787	16515	345	3	1	5263	1	3	false	0.06555196655918458	0.4029930218104689	0.0	positive regulation of cell cycle
GO:0007059	16515	293	3	1	12841	3	1	false	0.06690766332969354	0.4029930218104689	0.0	chromosome segregation
GO:0048871	16515	444	3	1	6507	1	2	false	0.06823420931329045	0.4029930218104689	0.0	multicellular organismal homeostasis
GO:0120111	16515	82	3	1	1183	1	2	false	0.06931530008451522	0.4029930218104689	8.718925535001856E-129	neuron projection cytoplasm
GO:0006928	16515	2076	3	2	12841	3	1	false	0.06993865527028383	0.4029930218104689	0.0	movement of cell or subcellular component
GO:0044089	16515	473	3	1	6743	1	3	false	0.07014681892349488	0.4029930218104689	0.0	positive regulation of cellular component biogenesis
GO:0051642	16515	29	3	1	808	2	2	false	0.07053688640241305	0.4029930218104689	7.119402264093957E-54	centrosome localization
GO:0051293	16515	43	3	1	1175	2	4	false	0.0718822719199897	0.4029930218104689	1.2804917226751458E-79	establishment of spindle localization
GO:0031982	16515	2029	3	2	7507	2	1	false	0.07302558113344068	0.4029930218104689	0.0	vesicle
GO:0005938	16515	301	3	1	7501	2	2	false	0.07865084655367899	0.4094223240858382	0.0	cell cortex
GO:1902494	16515	1314	3	2	4639	2	1	false	0.08018718625754277	0.4094223240858382	0.0	catalytic complex
GO:0051303	16515	71	3	1	885	1	3	false	0.08022598870059228	0.4094223240858382	8.910185502689513E-107	establishment of chromosome localization
GO:0031122	16515	51	3	1	1197	2	2	false	0.08343182370644397	0.4094223240858382	4.7542714420263096E-91	cytoplasmic microtubule organization
GO:0098930	16515	51	3	1	609	1	2	false	0.08374384236453977	0.4094223240858382	1.2901176120836754E-75	axonal transport
GO:0044087	16515	839	3	1	9710	1	2	false	0.08640576725030483	0.4094223240858382	0.0	regulation of cellular component biogenesis
GO:0051640	16515	807	3	2	2730	2	1	false	0.08730565879673775	0.4094223240858382	0.0	organelle localization
GO:0002376	16515	2527	3	2	13878	3	1	false	0.08737190021409164	0.4094223240858382	0.0	immune system process
GO:1902115	16515	175	3	1	1973	1	3	false	0.0886974151039693	0.4094223240858382	7.218153431435595E-256	regulation of organelle assembly
GO:1904115	16515	55	3	1	615	1	2	false	0.08943089430894846	0.4094223240858382	6.260923144545972E-80	axon cytoplasm
GO:0007010	16515	1441	3	2	4814	2	1	false	0.08955802864257861	0.4094223240858382	0.0	cytoskeleton organization
GO:0099568	16515	282	3	1	6076	2	1	false	0.0906774274820984	0.4094223240858382	0.0	cytoplasmic region
GO:0006903	16515	418	3	1	12903	3	3	false	0.09407933365405682	0.4184424093867005	0.0	vesicle targeting
GO:0048193	16515	665	3	2	2128	2	1	false	0.09755524212500394	0.4252277435941567	0.0	Golgi vesicle transport
GO:0005874	16515	523	3	2	1665	2	2	false	0.09853820166324012	0.4252277435941567	0.0	microtubule
GO:0012505	16515	3456	3	2	10934	2	3	false	0.09988571158252003	0.4252277435941567	0.0	endomembrane system
GO:0090169	16515	27	3	1	256	1	3	false	0.10546874999999843	0.44267165492957083	4.281959597071522E-37	regulation of spindle assembly
GO:0006082	16515	1019	3	1	9265	1	3	false	0.1099838100376206	0.4439224936429805	0.0	organic acid metabolic process
GO:0031410	16515	2016	3	2	6076	2	2	false	0.11005291005271695	0.4439224936429805	0.0	cytoplasmic vesicle
GO:0060205	16515	311	3	1	5414	2	3	false	0.11159755711316977	0.4439224936429805	0.0	cytoplasmic vesicle lumen
GO:0031983	16515	312	3	1	5425	2	2	false	0.11172545980947494	0.4439224936429805	0.0	vesicle lumen
GO:0051225	16515	100	3	1	816	1	2	false	0.12254901960788163	0.47130480146148795	3.5450625345655923E-131	spindle assembly
GO:0035082	16515	338	3	1	2681	1	3	false	0.12607236105934883	0.47130480146148795	0.0	axoneme assembly
GO:0032838	16515	243	3	1	1927	1	2	false	0.12610275038916893	0.47130480146148795	2.871508E-316	plasma membrane bounded cell projection cytoplasm
GO:0051726	16515	1069	3	1	8439	1	2	false	0.1266737765141985	0.47130480146148795	0.0	regulation of cell cycle
GO:1905349	16515	338	3	1	2668	1	2	false	0.1266866566718933	0.47130480146148795	0.0	ciliary transition zone assembly
GO:0044782	16515	353	3	1	5329	2	2	false	0.12810633865228363	0.47130480146148795	0.0	cilium organization
GO:0005929	16515	647	3	1	9587	2	3	false	0.13042648445339042	0.4739889313062237	0.0	cilium
GO:0098858	16515	269	3	1	1980	1	2	false	0.1358585858585623	0.4877814287451996	0.0	actin-based cell projection
GO:0051301	16515	649	3	1	12841	3	1	false	0.14410020507797272	0.511212632300427	0.0	cell division
GO:0016787	16515	3358	3	3	6357	3	1	false	0.14733377968923173	0.5165348982046006	0.0	hydrolase activity
GO:0003824	16515	6357	3	3	11969	3	1	false	0.14979141258093986	0.5190446621990707	0.0	catalytic activity
GO:0032388	16515	192	3	1	2425	2	3	false	0.15211187098076764	0.5193441511661384	1.1465598292053087E-290	positive regulation of intracellular transport
GO:0032991	16515	4639	3	2	11845	2	1	false	0.15336337349872545	0.5193441511661384	0.0	protein-containing complex
GO:0098813	16515	235	3	1	1468	1	2	false	0.16008174386927895	0.53600404127017	1.417335171881471E-279	nuclear chromosome segregation
GO:0050000	16515	72	3	1	807	2	1	false	0.17057939062976685	0.5586107392075039	8.131329861912986E-105	chromosome localization
GO:0007051	16515	163	3	1	1787	2	2	false	0.17415501152720075	0.5586107392075039	3.2835767599035126E-236	spindle organization
GO:1902850	16515	132	3	1	1431	2	2	false	0.17603612320585188	0.5586107392075039	1.630679668845291E-190	microtubule cytoskeleton organization involved in mitosis
GO:0090068	16515	259	3	1	1471	1	3	false	0.17607070020401874	0.5586107392075039	1.8005381630328997E-296	positive regulation of cell cycle process
GO:0099111	16515	440	3	1	4764	2	2	false	0.17620607209901132	0.5586107392075039	0.0	microtubule-based transport
GO:0030031	16515	584	3	1	3268	1	2	false	0.17870257037937518	0.5598077763214719	0.0	cell projection assembly
GO:0099118	16515	358	3	1	1952	1	2	false	0.18340163934429038	0.5598077763214719	0.0	microtubule-based protein transport
GO:0097435	16515	629	3	1	6509	2	1	false	0.18394586361911666	0.5598077763214719	0.0	supramolecular fiber organization
GO:0140029	16515	848	3	1	12841	3	2	false	0.18533363143137765	0.5598077763214719	0.0	exocytic process
GO:0005773	16515	3678	3	2	8452	2	2	false	0.1893379910104127	0.5598077763214719	0.0	vacuole
GO:0005856	16515	1977	3	2	4526	2	1	false	0.19074821229340938	0.5598077763214719	0.0	cytoskeleton
GO:0042582	16515	148	3	1	775	1	2	false	0.19096774193550223	0.5598077763214719	2.0659595098779544E-163	azurophil granule
GO:0032386	16515	319	3	1	3092	2	3	false	0.19572493359040885	0.5598077763214719	0.0	regulation of intracellular transport
GO:0051240	16515	1553	3	1	7916	1	3	false	0.19618494189035546	0.5598077763214719	0.0	positive regulation of multicellular organismal process
GO:0002504	16515	97	3	2	218	2	1	false	0.19684606603810512	0.5598077763214719	1.6425509717346847E-64	antigen processing and presentation of peptide or polysaccharide antigen via MHC class II
GO:0035578	16515	86	3	1	436	1	3	false	0.19724770642199516	0.5598077763214719	1.9662745947509626E-93	azurophil granule lumen
GO:0016192	16515	2128	3	2	4702	2	1	false	0.2047699562729667	0.5717599599132016	0.0	vesicle-mediated transport
GO:0000226	16515	727	3	2	1603	2	2	false	0.20552989362196394	0.5717599599132016	0.0	microtubule cytoskeleton organization
GO:0051050	16515	859	3	1	7837	2	3	false	0.20721501902894554	0.5717599599132016	0.0	positive regulation of transport
GO:1901575	16515	1956	3	1	9133	1	2	false	0.21416840030540835	0.5786078850225809	0.0	organic substance catabolic process
GO:0051641	16515	2730	3	2	5875	2	1	false	0.21588594527755847	0.5786078850225809	0.0	cellular localization
GO:0031503	16515	549	3	1	2531	1	1	false	0.21691031212953385	0.5786078850225809	0.0	protein-containing complex localization
GO:0010638	16515	583	3	1	5042	2	3	false	0.21790772232511352	0.5786078850225809	0.0	positive regulation of organelle organization
GO:0070848	16515	649	3	1	2958	1	1	false	0.21940500338104577	0.5786078850225809	0.0	response to growth factor
GO:1990939	16515	39	3	1	329	2	2	false	0.22334865445916724	0.5838412195511565	1.4376550021646726E-51	ATP-dependent microtubule motor activity
GO:0051495	16515	211	3	1	1750	2	3	false	0.2266660132322367	0.5873606255931003	6.3205459415251435E-279	positive regulation of cytoskeleton organization
GO:0044248	16515	2055	3	1	8923	1	2	false	0.23030370951582915	0.5910943275355314	0.0	cellular catabolic process
GO:0005623	16515	1465	3	1	11845	2	1	false	0.23207394738811127	0.5910943275355314	0.0	cell
GO:0051310	16515	56	3	1	237	1	2	false	0.23628691983123162	0.5917889543877646	8.676331398944954E-56	metaphase plate congression
GO:0097711	16515	95	3	1	402	1	2	false	0.23631840796021472	0.5917889543877646	7.347966191691886E-95	ciliary basal body-plasma membrane docking
GO:0043228	16515	4536	3	2	9283	2	1	false	0.23873737961927036	0.5928644927211881	0.0	non-membrane-bounded organelle
GO:0099513	16515	1041	3	2	2082	2	2	false	0.24987986544925847	0.6047790507361591	0.0	polymeric cytoskeletal fiber
GO:0043232	16515	4526	3	2	9010	2	2	false	0.2523084265592556	0.6047790507361591	0.0	intracellular non-membrane-bounded organelle
GO:0051130	16515	1112	3	1	8217	2	3	false	0.25235864232381633	0.6047790507361591	0.0	positive regulation of cellular component organization
GO:0098840	16515	358	3	1	1417	1	3	false	0.2526464361328813	0.6047790507361591	0.0	protein transport along microtubule
GO:0071363	16515	620	3	1	2444	1	2	false	0.25368248772489893	0.6047790507361591	0.0	cellular response to growth factor stimulus
GO:0030990	16515	647	3	1	4639	2	1	false	0.2595135027546012	0.609467084077143	0.0	intraciliary transport particle
GO:0070925	16515	771	3	1	5515	2	2	false	0.26007870512311754	0.609467084077143	0.0	organelle assembly
GO:0071944	16515	5612	3	2	10934	2	1	false	0.26341440040921293	0.609467084077143	0.0	cell periphery
GO:0051656	16515	691	3	1	4820	2	2	false	0.2661951008234395	0.609467084077143	0.0	establishment of organelle localization
GO:0001775	16515	1263	3	1	12841	3	1	false	0.26701847533669537	0.609467084077143	0.0	cell activation
GO:0002495	16515	96	3	2	185	2	2	false	0.26792009400706623	0.609467084077143	3.9710184231943826E-55	antigen processing and presentation of peptide antigen via MHC class II
GO:0005737	16515	6076	3	2	11683	2	2	false	0.27045341452748134	0.6105690721908291	0.0	cytoplasm
GO:0008090	16515	15	3	1	55	1	2	false	0.27272727272726965	0.61107313738892	8.403572828011133E-14	retrograde axonal transport
GO:0051239	16515	2782	3	1	10089	1	2	false	0.27574586182970434	0.613225871830238	0.0	regulation of multicellular organismal process
GO:0051649	16515	801	3	1	5310	2	3	false	0.2789640872062485	0.6157873924997189	0.0	establishment of localization in cell
GO:0005770	16515	244	3	1	865	1	1	false	0.28208092485563835	0.6180890853454429	1.0840660328665757E-222	late endosome
GO:0140352	16515	1405	3	1	13247	3	2	false	0.285650260667462	0.6213414429117057	0.0	export from cell
GO:0061512	16515	353	3	1	1178	1	1	false	0.2996604414260749	0.6401090962700293	1.681023134525E-311	protein localization to cilium
GO:0022402	16515	1438	3	1	12841	3	2	false	0.29975818989590775	0.6401090962700293	0.0	cell cycle process
GO:0019886	16515	94	3	2	171	2	2	false	0.30072239422081914	0.6401090962700293	1.2720780186756235E-50	antigen processing and presentation of exogenous peptide antigen via MHC class II
GO:0002263	16515	642	3	1	2060	1	3	false	0.311650485436776	0.6586655649656684	0.0	cell activation involved in immune response
GO:0042995	16515	1906	3	1	10934	2	1	false	0.3182634551571402	0.6631882102336014	0.0	cell projection
GO:0007049	16515	1553	3	1	12841	3	1	false	0.32073302055780645	0.6631882102336014	0.0	cell cycle
GO:0070507	16515	182	3	1	1034	2	3	false	0.321189901528198	0.6631882102336014	3.4720163717168425E-208	regulation of microtubule cytoskeleton organization
GO:0060341	16515	720	3	1	4068	2	2	false	0.3226922499458799	0.6631882102336014	0.0	regulation of cellular localization
GO:0060271	16515	338	3	1	1013	1	8	false	0.33366238894390104	0.6791756042857768	2.7992624423356037E-279	cilium assembly
GO:0016020	16515	6329	3	2	10934	2	1	false	0.3350295766107691	0.6791756042857768	0.0	membrane
GO:0006793	16515	3009	3	1	8863	1	1	false	0.33950129752937425	0.683590450430767	0.0	phosphorus metabolic process
GO:0048284	16515	909	3	1	4814	2	1	false	0.3420257471558636	0.6840514943117272	0.0	organelle fusion
GO:0044281	16515	1811	3	1	9406	2	1	false	0.34801951495834704	0.6913987697172495	0.0	small molecule metabolic process
GO:0001659	16515	158	3	1	444	1	1	false	0.3558558558557687	0.7003333879873125	7.475677898822318E-125	temperature homeostasis
GO:0140056	16515	162	3	1	814	2	2	false	0.35862262799537953	0.7003333879873125	1.0926792086233679E-175	organelle localization by membrane tethering
GO:0015630	16515	1194	3	2	1977	2	1	false	0.3646289618051715	0.7003333879873125	0.0	microtubule cytoskeleton
GO:0030175	16515	100	3	1	269	1	1	false	0.3717472118958796	0.7003333879873125	1.6146872856455967E-76	filopodium
GO:0009719	16515	1513	3	1	7281	2	1	false	0.3724435569900354	0.7003333879873125	0.0	response to endogenous stimulus
GO:0003777	16515	79	3	2	129	2	1	false	0.37318313953489446	0.7003333879873125	5.469691148229055E-37	microtubule motor activity
GO:0065008	16515	3583	3	1	9584	1	1	false	0.373852253754843	0.7003333879873125	0.0	regulation of biological quality
GO:0043299	16515	502	3	1	1308	1	2	false	0.38379204892976326	0.7003333879873125	0.0	leukocyte degranulation
GO:0008569	16515	15	3	1	39	1	1	false	0.38461538461538314	0.7003333879873125	3.9775917341977893E-11	ATP-dependent microtubule motor activity, minus-end-directed
GO:0008219	16515	1921	3	1	12841	3	1	false	0.3850305726343325	0.7003333879873125	0.0	cell death
GO:0051179	16515	5875	3	2	13878	3	1	false	0.38589105521049927	0.7003333879873125	0.0	localization
GO:0033043	16515	1180	3	1	5370	2	2	false	0.3912251621735219	0.7003333879873125	0.0	regulation of organelle organization
GO:0005766	16515	148	3	1	673	2	1	false	0.3917161961367488	0.7003333879873125	2.8759580689772516E-153	primary lysosome
GO:0051128	16515	2242	3	1	10141	2	2	false	0.39330487463680897	0.7003333879873125	0.0	regulation of cellular component organization
GO:0120031	16515	570	3	1	1446	1	2	false	0.3941908713689008	0.7003333879873125	0.0	plasma membrane bounded cell projection assembly
GO:0006955	16515	1668	3	1	7504	2	2	false	0.3951768972576331	0.7003333879873125	0.0	immune response
GO:0034774	16515	308	3	1	777	1	2	false	0.3963963963963512	0.7003333879873125	8.520039418807577E-226	secretory granule lumen
GO:0030030	16515	1456	3	1	6509	2	1	false	0.397369893868878	0.7003333879873125	0.0	cell projection organization
GO:0030141	16515	775	3	1	3456	2	2	false	0.3982586964671544	0.7003333879873125	0.0	secretory granule
GO:0044770	16515	577	3	1	1438	1	1	false	0.4012517385259689	0.7003333879873125	0.0	cell cycle phase transition
GO:0042073	16515	344	3	1	856	1	4	false	0.4018691588786256	0.7003333879873125	1.204155483386331E-249	intraciliary transport
GO:0005515	16515	5904	3	2	9221	2	1	false	0.40993045912445397	0.7070345087799964	0.0	protein binding
GO:0032879	16515	2429	3	1	10462	2	2	false	0.41045963093603816	0.7070345087799964	0.0	regulation of localization
GO:0010389	16515	188	3	1	452	1	3	false	0.4159292035398232	0.7123385210049846	1.3873656909454566E-132	regulation of G2/M transition of mitotic cell cycle
GO:0005768	16515	865	3	1	3629	2	2	false	0.4199510071829762	0.7151165722315823	0.0	endosome
GO:0048285	16515	1165	3	1	4814	2	1	false	0.4254778918499691	0.7204114305186976	0.0	organelle fission
GO:0000086	16515	239	3	1	554	1	2	false	0.4314079422383343	0.7217802434811442	9.25557454750491E-164	G2/M transition of mitotic cell cycle
GO:1902749	16515	204	3	1	472	1	2	false	0.43220338983043133	0.7217802434811442	1.7190669391545322E-139	regulation of cell cycle G2/M phase transition
GO:0030705	16515	465	3	1	1873	2	1	false	0.43499390803127924	0.7217802434811442	0.0	cytoskeleton-dependent intracellular transport
GO:0051493	16515	503	3	1	2019	2	2	false	0.43629179877393376	0.7217802434811442	0.0	regulation of cytoskeleton organization
GO:0009056	16515	2357	3	1	9406	2	1	false	0.43839672506740646	0.7217802434811442	0.0	catabolic process
GO:0044839	16515	257	3	1	577	1	1	false	0.445407279029405	0.7292932370921028	1.8993121316384521E-171	cell cycle G2/M phase transition
GO:0010564	16515	696	3	1	1553	1	2	false	0.44816484224120373	0.7297984862725613	0.0	regulation of cell cycle process
GO:0070887	16515	2939	3	1	6418	1	2	false	0.4579308195697249	0.7416488273466197	0.0	cellular response to chemical stimulus
GO:0007346	16515	635	3	1	1360	1	2	false	0.4669117647059298	0.7493651951062638	0.0	regulation of mitotic cell cycle
GO:0009893	16515	2828	3	1	10458	2	3	false	0.4677245848649835	0.7493651951062638	0.0	positive regulation of metabolic process
GO:0071840	16515	6683	3	2	13878	3	1	false	0.47234086918273366	0.7527143262912012	0.0	cellular component organization or biogenesis
GO:0042592	16515	1707	3	1	3583	1	1	false	0.4764164108288804	0.7551706937606723	0.0	homeostatic process
GO:0061025	16515	959	3	1	1951	1	1	false	0.49154279856490213	0.7750251532928086	0.0	membrane fusion
GO:1901990	16515	396	3	1	792	1	3	false	0.4999999999999138	0.7842105263156542	1.354574985302177E-237	regulation of mitotic cell cycle phase transition
GO:0016043	16515	6509	3	2	12854	3	2	false	0.5095692309747943	0.78645724296173	0.0	cellular component organization
GO:0061024	16515	1951	3	1	6509	2	1	false	0.5096665361329968	0.78645724296173	0.0	membrane organization
GO:0051049	16515	1594	3	1	5283	2	2	false	0.5124484291356344	0.78645724296173	0.0	regulation of transport
GO:1901987	16515	426	3	1	830	1	2	false	0.5132530120479899	0.78645724296173	6.750273269018629E-249	regulation of cell cycle phase transition
GO:0016050	16515	1460	3	1	4814	2	1	false	0.5146280616695884	0.78645724296173	0.0	vesicle organization
GO:0005884	16515	406	3	1	1313	2	2	false	0.5229796314527638	0.7951425008822633	0.0	actin filament
GO:0044772	16515	540	3	1	1022	1	2	false	0.5283757338553855	0.7970999119323326	4.620391845093913E-306	mitotic cell cycle phase transition
GO:0046903	16515	1477	3	1	4702	2	1	false	0.5296167200087311	0.7970999119323326	0.0	secretion
GO:0002274	16515	604	3	1	1132	1	1	false	0.5335689045936902	0.799012731502109	0.0	myeloid leukocyte activation
GO:0050896	16515	7281	3	2	13878	3	1	false	0.5369377066449057	0.8000371829009094	0.0	response to stimulus
GO:0006996	16515	4814	3	2	6509	2	1	false	0.5469657491843531	0.8029153743603887	0.0	organelle organization
GO:0043005	16515	1047	3	1	1906	1	1	false	0.54931794333664	0.8029153743603887	0.0	neuron projection
GO:0042623	16515	289	3	1	525	1	1	false	0.5504761904761242	0.8029153743603887	3.7948954952805876E-156	ATPase activity, coupled
GO:0003674	16515	11969	3	3	14589	3	1	false	0.5521759367843886	0.8029153743603887	0.0	molecular_function
GO:0006887	16515	848	3	1	2563	2	3	false	0.5523411132344955	0.8029153743603887	0.0	exocytosis
GO:0007052	16515	105	3	1	189	1	2	false	0.5555555555555518	0.8036677454153128	7.034493012046384E-56	mitotic spindle organization
GO:0051650	16515	503	3	1	897	1	3	false	0.560758082497199	0.8072749206964508	2.696098455078724E-266	establishment of vesicle localization
GO:0002366	16515	641	3	1	1133	1	2	false	0.5657546337157006	0.8105523117657634	0.0	leukocyte activation involved in immune response
GO:0030424	16515	602	3	1	1047	1	1	false	0.5749761222538338	0.8167195557073004	3.60013370824989E-309	axon
GO:0005813	16515	560	3	2	738	2	2	false	0.5755406265051445	0.8167195557073004	2.5063700121632144E-176	centrosome
GO:0015629	16515	696	3	1	1977	2	1	false	0.5802743698270871	0.819132155424071	0.0	actin cytoskeleton
GO:0000775	16515	189	3	1	324	1	1	false	0.5833333333332881	0.819132155424071	5.9885201200988445E-95	chromosome, centromeric region
GO:0033365	16515	1178	3	1	2012	1	1	false	0.5854870775346548	0.819132155424071	0.0	protein localization to organelle
GO:0005694	16515	1624	3	1	4526	2	1	false	0.5889335771457194	0.8201037663057213	0.0	chromosome
GO:0031974	16515	3948	3	1	10934	2	1	false	0.5917966410028784	0.8202576698551525	0.0	membrane-enclosed lumen
GO:0098590	16515	2390	3	1	6329	2	2	false	0.6126887369938022	0.845283535297005	0.0	plasma membrane region
GO:0045184	16515	1978	3	1	5129	2	2	false	0.6226205550422915	0.8550273060027782	0.0	establishment of protein localization
GO:0002443	16515	689	3	1	1079	1	1	false	0.6385542168672046	0.866106655740217	1.0361788699599989E-305	leukocyte mediated immunity
GO:0022607	16515	2668	3	1	6683	2	2	false	0.6391015761751991	0.866106655740217	0.0	cellular component assembly
GO:0000278	16515	993	3	1	1553	1	2	false	0.6394075981974756	0.866106655740217	0.0	mitotic cell cycle
GO:0019884	16515	175	3	2	218	2	1	false	0.6436815625923775	0.8679507043100838	1.433124354985921E-46	antigen processing and presentation of exogenous antigen
GO:0006906	16515	890	3	1	2170	2	3	false	0.652174652039981	0.8699880898229918	0.0	vesicle fusion
GO:0016887	16515	525	3	1	1279	2	1	false	0.6526519030783897	0.8699880898229918	0.0	ATPase activity
GO:0043227	16515	7507	3	2	9283	2	1	false	0.6539507789273495	0.8699880898229918	0.0	membrane-bounded organelle
GO:0043231	16515	7335	3	2	9029	2	2	false	0.6599481570113728	0.873356534467772	0.0	intracellular membrane-bounded organelle
GO:0099081	16515	1229	3	2	1510	2	1	false	0.6623446956238604	0.873356534467772	2.9472324095E-314	supramolecular polymer
GO:0051234	16515	4792	3	2	5875	2	1	false	0.6652749440408866	0.873356534467772	0.0	establishment of localization
GO:0043233	16515	3948	3	1	9283	2	2	false	0.6697388258474452	0.8739100020624274	0.0	organelle lumen
GO:0002252	16515	1079	3	1	2527	2	1	false	0.6717547086854766	0.8739100020624274	0.0	immune effector process
GO:0019222	16515	5105	3	1	11880	2	2	false	0.6747942851431983	0.8739100020624274	0.0	regulation of metabolic process
GO:0044085	16515	2890	3	1	6683	2	1	false	0.6779129683640159	0.8739100020624274	0.0	cellular component biogenesis
GO:0045321	16515	1132	3	1	2605	2	2	false	0.6803594646928965	0.8739100020624274	0.0	leukocyte activation
GO:0070013	16515	3948	3	1	9004	2	2	false	0.6847134177537803	0.8757278905177104	0.0	intracellular organelle lumen
GO:1903047	16515	993	3	1	1438	1	2	false	0.6905424200281071	0.8794087229417773	0.0	mitotic cell cycle process
GO:0099503	16515	920	3	1	2016	2	1	false	0.7045669384375356	0.8877404789946419	0.0	secretory vesicle
GO:0002275	16515	511	3	1	720	1	2	false	0.7097222222221098	0.8877404789946419	1.3157014001705533E-187	myeloid cell activation involved in immune response
GO:0043229	16515	9004	3	2	10673	2	2	false	0.711689257491939	0.8877404789946419	0.0	intracellular organelle
GO:0048002	16515	184	3	2	218	2	1	false	0.7117913161120438	0.8877404789946419	1.3878807685550404E-40	antigen processing and presentation of peptide antigen
GO:0071705	16515	2183	3	1	4702	2	1	false	0.7130468362829236	0.8877404789946419	0.0	nitrogen compound transport
GO:0071310	16515	2428	3	1	3396	1	2	false	0.7149587750292418	0.8877404789946419	0.0	cellular response to organic substance
GO:0043226	16515	9283	3	2	10934	2	1	false	0.7207945543817764	0.8912729344637733	0.0	organelle
GO:0006886	16515	1362	3	1	2870	2	3	false	0.7240044061033549	0.8915426157801642	0.0	intracellular protein transport
GO:0033036	16515	2808	3	1	5875	2	1	false	0.7275140503814528	0.8921777243361027	0.0	macromolecule localization
GO:0048522	16515	4621	3	1	12886	3	3	false	0.7361739634427935	0.8990977094506248	0.0	positive regulation of cellular process
GO:0005886	16515	5537	3	2	6400	2	2	false	0.7484771057987615	0.9077311414683824	0.0	plasma membrane
GO:0001578	16515	363	3	1	727	2	1	false	0.7496561210452042	0.9077311414683824	4.791460585513317E-218	microtubule bundle formation
GO:0002444	16515	519	3	1	689	1	1	false	0.7532656023224126	0.9077311414683824	1.8541720097934E-166	myeloid leukocyte mediated immunity
GO:0008152	16515	9406	3	2	13878	3	1	false	0.7554272586716739	0.9077311414683824	0.0	metabolic process
GO:0048518	16515	5275	3	1	13878	3	2	false	0.76181656941211	0.9117322798586698	0.0	positive regulation of biological process
GO:0010033	16515	2958	3	1	3829	1	1	false	0.7725254635656792	0.9167677837107473	0.0	response to organic substance
GO:0015833	16515	1929	3	1	2495	1	2	false	0.7731462925850212	0.9167677837107473	0.0	peptide transport
GO:0042221	16515	3829	3	1	7281	2	1	false	0.7752532936077461	0.9167677837107473	0.0	response to chemical
GO:0071702	16515	2495	3	1	4702	2	1	false	0.7797403395991394	0.9174646602846858	0.0	organic substance transport
GO:0005622	16515	10525	3	2	11845	2	1	false	0.7895315334192725	0.9174646602846858	0.0	intracellular
GO:0002478	16515	169	3	2	190	2	2	false	0.7906432748538206	0.9174646602846858	2.253134674247135E-28	antigen processing and presentation of exogenous peptide antigen
GO:0009987	16515	12841	3	3	13878	3	1	false	0.7921516040267216	0.9174646602846858	0.0	cellular process
GO:0036230	16515	479	3	1	604	1	1	false	0.7930463576161212	0.9174646602846858	4.42232868641949E-133	granulocyte activation
GO:0034613	16515	2012	3	1	2533	1	2	false	0.7943150414545266	0.9174646602846858	0.0	cellular protein localization
GO:0120025	16515	1906	3	1	2390	1	2	false	0.797489539750139	0.9175748372414727	0.0	plasma membrane bounded cell projection
GO:0106106	16515	137	3	1	168	1	2	false	0.8154761904761828	0.9346611721611634	1.6317869901737185E-34	cold-induced thermogenesis
GO:0032501	16515	6028	3	1	13878	3	1	false	0.8190509873980014	0.9351616637724307	0.0	multicellular organismal process
GO:0097712	16515	338	3	1	405	1	2	false	0.8345679012347166	0.9406548916676079	2.3713088587117477E-78	vesicle targeting, trans-Golgi to periciliary membrane compartment
GO:0071495	16515	1268	3	1	1513	1	1	false	0.8380700594853455	0.9406548916676079	3.6313787365830666E-290	cellular response to endogenous stimulus
GO:0070727	16515	2015	3	1	3370	2	2	false	0.8384053241583402	0.9406548916676079	0.0	cellular macromolecule localization
GO:0051716	16515	5952	3	1	13037	3	2	false	0.8395267692835545	0.9406548916676079	0.0	cellular response to stimulus
GO:0048199	16515	405	3	1	676	2	2	false	0.8396449704147104	0.9406548916676079	6.523698570797862E-197	vesicle targeting, to, from or within Golgi
GO:0110165	16515	10934	3	2	11845	2	1	false	0.8520889902826382	0.9510206708023452	0.0	cellular anatomical entity
GO:0008150	16515	13878	3	3	14589	3	1	false	0.8607945342954457	0.9571521314180702	0.0	biological_process
GO:0005488	16515	9221	3	2	11969	3	1	false	0.8660900684948571	0.9594603732768306	0.0	binding
GO:0051648	16515	518	3	1	807	2	1	false	0.8720377835379343	0.9624713314603867	8.105257218839552E-228	vesicle localization
GO:0045055	16515	744	3	1	848	1	1	false	0.877358490565866	0.9647705911019486	2.0969965795055626E-136	regulated exocytosis
GO:0140014	16515	993	3	1	1122	1	2	false	0.8850267379677389	0.9696248820381846	3.7397162116333345E-173	mitotic nuclear division
GO:0002283	16515	465	3	1	521	1	2	false	0.8925143953935475	0.9715084377958356	1.0986135721444786E-76	neutrophil activation involved in immune response
GO:0042886	16515	1950	3	1	2183	1	1	false	0.8932661475035535	0.9715084377958356	3.676E-321	amide transport
GO:0008104	16515	2531	3	1	2808	1	1	false	0.9013532763532341	0.9724633081148111	0.0	protein localization
GO:0032940	16515	1368	3	1	1513	1	2	false	0.9041639127564974	0.9724633081148111	8.433213512315943E-207	secretion by cell
GO:0043312	16515	464	3	1	513	1	3	false	0.9044834307991875	0.9724633081148111	1.0396254784149285E-69	neutrophil degranulation
GO:0005575	16515	11845	3	2	14589	3	1	false	0.9071973142816022	0.9724633081148111	0.0	cellular_component
GO:0090174	16515	890	3	1	977	1	2	false	0.9109518935511326	0.9729880440080197	8.266259420119767E-127	organelle membrane fusion
GO:0002446	16515	475	3	1	519	1	1	false	0.9152215799612768	0.9740572529587875	5.914689965897923E-65	neutrophil mediated immunity
GO:0010970	16515	435	3	1	470	1	2	false	0.9255319148939911	0.9815249488911365	1.1339005228704009E-53	transport along microtubule
GO:0006915	16515	1695	3	1	1819	1	1	false	0.9318306761956433	0.9847005017953961	6.637702222380925E-196	apoptotic process
GO:0015031	16515	1899	3	1	2008	1	2	false	0.945717131473267	0.9909150522318497	2.850273740397961E-183	protein transport
GO:0012501	16515	1819	3	1	1921	1	1	false	0.9469026548681181	0.9909150522318497	1.7730777300949983E-172	programmed cell death
GO:0050794	16515	8239	3	1	12995	3	2	false	0.9509969671442356	0.9909150522318497	0.0	regulation of cellular process
GO:0099500	16515	848	3	1	890	1	2	false	0.9528089887645222	0.9909150522318497	5.0133519213091185E-73	vesicle fusion to plasma membrane
GO:0050789	16515	8917	3	1	13878	3	2	false	0.9543376509749695	0.9909150522318497	0.0	regulation of biological process
GO:0006810	16515	4702	3	2	4792	2	1	false	0.9627862864732899	0.9930825549108923	1.9528703698435357E-193	transport
GO:0000280	16515	1122	3	1	1165	1	1	false	0.9630901287558652	0.9930825549108923	1.861771880780646E-79	nuclear division
GO:0044237	16515	8863	3	1	13059	3	2	false	0.9668437137411192	0.9935152644650121	0.0	cellular metabolic process
GO:0065007	16515	9584	3	1	13878	3	1	false	0.970392899401802	0.9937356839234948	0.0	biological regulation
GO:0035735	16515	338	3	1	344	1	2	false	0.9825581395349285	0.9981872306011919	4.5396339318740405E-13	intraciliary transport involved in cilium assembly
GO:0120036	16515	1437	3	1	1456	1	1	false	0.9869505494513129	0.9981872306011919	1.0870553178834464E-43	plasma membrane bounded cell projection organization
GO:0043436	16515	1006	3	1	1019	1	1	false	0.9872423945044301	0.9981872306011919	5.264971687837605E-30	oxoacid metabolic process
GO:0099512	16515	1223	3	2	1229	2	1	false	0.9902558421206307	0.9981872306011919	2.1150941658829377E-16	supramolecular fiber
GO:0042119	16515	475	3	1	479	1	1	false	0.9916492693109207	0.9981872306011919	4.616602686116495E-10	neutrophil activation
GO:0071704	16515	8995	3	1	9406	2	1	false	0.998095145087133	0.9981872306011919	0.0	organic substance metabolic process
GO:0017111	16515	1279	3	2	1312	3	1	false	0.9981872306011919	0.9981872306011919	1.671504200825845E-66	nucleoside-triphosphatase activity
GO:0000000	16515	14589	3	3	0	0	0	true	1.0	1.0	1.0	Gene Ontology
GO:0005764	16515	673	3	2	673	2	1	true	1.0	1.0	1.0	lysosome
GO:0016462	16515	1312	3	3	1312	3	1	true	1.0	1.0	1.0	pyrophosphatase activity
GO:0016818	16515	1312	3	3	1312	3	1	true	1.0	1.0	1.0	hydrolase activity, acting on acid anhydrides, in phosphorus-containing anhydrides
