## Supplementary File S4 for "PIGNON: A protein-protein interaction-guided functional enrichment analysis for quantitative proteomics": table-mcl2_cluster1118-Parent-Child-Union-Benjamini-Hochberg.txt

ID	Pop.total	Pop.term	Study.total	Study.term	Pop.family	Study.family	nparents	is.trivial	p	p.adjusted	p.min	name
GO:0072379	16515	3	3	1	4728	1	2	false	6.345177664966305E-4	0.10469543147194403	5.6806033150321626E-11	ER membrane insertion complex
GO:0045048	16515	7	3	1	1208	1	3	false	0.005794701986752398	0.47806291390707284	1.3662349640993993E-18	protein insertion into ER membrane
GO:0031369	16515	28	3	1	5904	2	1	false	0.009463402697713105	0.5204871483742207	8.315565082245435E-77	translation initiation factor binding
GO:0019787	16515	523	3	2	3955	2	2	false	0.01745778091535952	0.6430374728690043	0.0	ubiquitin-like protein transferase activity
GO:0007029	16515	48	3	1	4903	2	2	false	0.019485984026333465	0.6430374728690043	1.1271386227654704E-116	endoplasmic reticulum organization
GO:0051219	16515	80	3	1	5904	2	1	false	0.02691892919265097	0.6475619238041539	2.491826638238962E-183	phosphoprotein binding
GO:0051205	16515	54	3	1	3391	2	3	false	0.03160004488712338	0.6475619238041539	8.125702075368737E-120	protein insertion into membrane
GO:0051087	16515	101	3	1	5904	2	1	false	0.0339242895647288	0.6475619238041539	2.898307766400893E-221	chaperone binding
GO:0035966	16515	197	3	1	4840	1	2	false	0.04070247933870015	0.6475619238041539	0.0	response to topologically incorrect protein
GO:0035967	16515	158	3	1	3628	1	3	false	0.04355016538037897	0.6475619238041539	2.224284622106452E-281	cellular response to topologically incorrect protein
GO:0042594	16515	175	3	1	3683	1	2	false	0.04751561227257287	0.6475619238041539	6.165897095037845E-305	response to starvation
GO:0016874	16515	155	3	1	6357	2	1	false	0.04817437366535955	0.6475619238041539	9.95913586E-316	ligase activity
GO:0030968	16515	123	3	1	4700	2	3	false	0.051660969060778786	0.6475619238041539	1.305602730864387E-246	endoplasmic reticulum unfolded protein response
GO:0007033	16515	150	3	1	4814	2	1	false	0.061353619986503044	0.6475619238041539	2.5103436758205805E-289	vacuole organization
GO:0009267	16515	133	3	1	1995	1	3	false	0.06666666666660695	0.6475619238041539	1.716517238865632E-211	cellular response to starvation
GO:0031668	16515	224	3	1	6314	2	4	false	0.06970025952139178	0.6475619238041539	0.0	cellular response to extracellular stimulus
GO:0005829	16515	390	3	1	10934	2	2	false	0.07006801374694141	0.6475619238041539	0.0	cytosol
GO:0071453	16515	212	3	1	3001	1	2	false	0.07064311896045315	0.6475619238041539	0.0	cellular response to oxygen levels
GO:0071456	16515	186	3	1	2029	1	3	false	0.0916707737801629	0.7542681220254009	3.392277949299458E-269	cellular response to hypoxia
GO:0001666	16515	334	3	1	3576	1	2	false	0.09340044742725165	0.7542681220254009	0.0	response to hypoxia
GO:0031300	16515	343	3	1	3573	1	2	false	0.09599776098505103	0.7542681220254009	0.0	intrinsic component of organelle membrane
GO:0001882	16515	386	3	1	3769	1	4	false	0.10241443353660822	0.7681082515245616	0.0	nucleoside binding
GO:0061919	16515	485	3	1	12841	3	1	false	0.10909134548273108	0.7816537467698343	0.0	process utilizing autophagic mechanism
GO:0000045	16515	88	3	1	774	1	6	false	0.11369509043924864	0.7816537467698343	1.962705156146921E-118	autophagosome assembly
GO:0071496	16515	292	3	1	2447	1	1	false	0.11932979158133056	0.7875766244367817	0.0	cellular response to external stimulus
GO:0031227	16515	151	3	1	1135	1	2	false	0.13303964757712708	0.8442900711625373	1.4798430530110403E-192	intrinsic component of endoplasmic reticulum membrane
GO:0010256	16515	473	3	1	6509	2	1	false	0.1400668527317398	0.8459373244210349	0.0	endomembrane system organization
GO:0034976	16515	281	3	1	1926	1	1	false	0.1458982346832778	0.8459373244210349	0.0	response to endoplasmic reticulum stress
GO:0045184	16515	1978	3	2	5129	2	2	false	0.14867989338309098	0.8459373244210349	0.0	establishment of protein localization
GO:0042175	16515	976	3	1	6329	1	2	false	0.1542107757936786	0.8473449371382417	0.0	nuclear outer membrane-endoplasmic reticulum membrane network
GO:0031224	16515	908	3	1	10934	2	2	false	0.15919813970476054	0.8473449371382417	0.0	intrinsic component of membrane
GO:0032482	16515	71	3	1	376	1	1	false	0.18882978723404456	0.8940205488607166	1.445344290368347E-78	Rab protein signal transduction
GO:0009991	16515	473	3	1	2447	1	1	false	0.19329791581499436	0.8940205488607166	0.0	response to extracellular stimulus
GO:0016740	16515	2841	3	2	6357	2	1	false	0.19968869270163794	0.8940205488607166	0.0	transferase activity
GO:1901265	16515	685	3	1	3307	1	2	false	0.20713637738139357	0.8940205488607166	0.0	nucleoside phosphate binding
GO:0007264	16515	521	3	1	2462	1	1	false	0.2116165718928982	0.8940205488607166	0.0	small GTPase mediated signal transduction
GO:0051641	16515	2730	3	2	5875	2	1	false	0.21588594527755847	0.8940205488607166	0.0	cellular localization
GO:0033036	16515	2808	3	2	5875	2	1	false	0.22840084324133064	0.8940205488607166	0.0	macromolecule localization
GO:0044248	16515	2055	3	1	8923	1	2	false	0.23030370951582915	0.8940205488607166	0.0	cellular catabolic process
GO:0140096	16515	3053	3	2	6357	2	1	false	0.23060845895344076	0.8940205488607166	0.0	catalytic activity, acting on a protein
GO:0035639	16515	360	3	1	1526	1	2	false	0.23591087811289027	0.8940205488607166	0.0	purine ribonucleoside triphosphate binding
GO:0006914	16515	485	3	1	2055	1	2	false	0.23600973235995804	0.8940205488607166	0.0	autophagy
GO:0097367	16515	811	3	1	9221	3	1	false	0.24135204192231074	0.8940205488607166	0.0	carbohydrate derivative binding
GO:0019786	16515	88	3	1	355	1	1	false	0.2478873239436739	0.8940205488607166	9.372041129483989E-86	Atg8-specific protease activity
GO:0009056	16515	2357	3	1	9406	1	1	false	0.25058473314938123	0.8940205488607166	0.0	catabolic process
GO:0061660	16515	88	3	1	341	1	2	false	0.2580645161290587	0.8940205488607166	5.516787924231338E-84	Atg12 ligase activity
GO:0090150	16515	302	3	1	2167	2	2	false	0.25935962973546683	0.8940205488607166	0.0	establishment of protein localization to membrane
GO:0070925	16515	771	3	1	5515	2	2	false	0.26007870512311754	0.8940205488607166	0.0	organelle assembly
GO:1905037	16515	91	3	1	339	1	2	false	0.26843657817109906	0.9039190897598233	4.680145493990937E-85	autophagosome organization
GO:0042149	16515	37	3	1	133	1	1	false	0.27819548872181576	0.9165856098652013	9.177354321365144E-34	cellular response to glucose starvation
GO:0009628	16515	1117	3	1	7281	2	1	false	0.2833082794128804	0.9165856098652013	0.0	response to abiotic stimulus
GO:0007165	16515	4610	3	2	12851	3	5	false	0.2937143213818386	0.919846938776695	0.0	signal transduction
GO:0005789	16515	960	3	1	3161	1	2	false	0.3037013603293256	0.919846938776695	0.0	endoplasmic reticulum membrane
GO:0023052	16515	5095	3	2	13878	3	1	false	0.3053701129467339	0.919846938776695	0.0	signaling
GO:0019777	16515	88	3	1	523	2	1	false	0.30847673677506054	0.919846938776695	2.586240819611921E-102	Atg12 transferase activity
GO:0006508	16515	1639	3	1	5250	1	1	false	0.3121904761908783	0.919846938776695	0.0	proteolysis
GO:0036094	16515	1120	3	1	9221	3	1	false	0.32194910748640265	0.9319579427237972	0.0	small molecule binding
GO:0070482	16515	366	3	1	1117	1	1	false	0.32766338406433043	0.9321458339761125	5.741351106841539E-306	response to oxygen levels
GO:0031090	16515	3159	3	1	9284	1	2	false	0.3402628177536116	0.9515824564295917	0.0	organelle membrane
GO:0007154	16515	5113	3	2	12841	3	1	false	0.34936650683767567	0.9607578938036081	0.0	cell communication
GO:0070727	16515	2015	3	2	3370	2	2	false	0.35744037316996113	0.9668469110335015	0.0	cellular macromolecule localization
GO:0019900	16515	786	3	1	2163	1	1	false	0.36338418862714505	0.9670708245722408	0.0	kinase binding
GO:0008233	16515	1074	3	1	5075	2	3	false	0.3784987116776345	0.9913061496318999	0.0	peptidase activity
GO:0051179	16515	5875	3	2	13878	3	1	false	0.38589105521049927	0.9917991478450326	0.0	localization
GO:0016817	16515	1312	3	1	3358	1	1	false	0.3907087552116796	0.9917991478450326	0.0	hydrolase activity, acting on acid anhydrides
GO:0031301	16515	317	3	1	775	1	2	false	0.409032258064578	0.9948320413436545	6.900865278479719E-227	integral component of organelle membrane
GO:0046907	16515	1873	3	1	11294	3	3	false	0.4196035833300401	0.9948320413436545	0.0	intracellular transport
GO:0031669	16515	200	3	1	469	1	2	false	0.42643923240937553	0.9948320413436545	2.873638937077407E-138	cellular response to nutrient levels
GO:0061650	16515	129	3	1	523	2	1	false	0.4328256521835266	0.9948320413436545	3.2239330477825634E-126	ubiquitin-like protein conjugating enzyme activity
GO:0051716	16515	5952	3	2	13037	3	2	false	0.4349792601163406	0.9948320413436545	0.0	cellular response to stimulus
GO:0030176	16515	144	3	1	324	1	2	false	0.4444444444443977	0.9948320413436545	4.871268737106598E-96	integral component of endoplasmic reticulum membrane
GO:0005488	16515	9221	3	3	11969	3	1	false	0.4572229480303556	0.9948320413436545	0.0	binding
GO:0071705	16515	2183	3	1	4702	1	1	false	0.4642705231834458	0.9948320413436545	0.0	nitrogen compound transport
GO:0071840	16515	6683	3	2	13878	3	1	false	0.47234086918273366	0.9948320413436545	0.0	cellular component organization or biogenesis
GO:0043168	16515	1438	3	1	2941	1	1	false	0.4889493369593451	0.9948320413436545	0.0	anion binding
GO:0072657	16515	581	3	1	2012	2	1	false	0.49425031116099605	0.9948320413436545	0.0	protein localization to membrane
GO:0033554	16515	1926	3	1	6548	2	2	false	0.5017871806870118	0.9948320413436545	0.0	cellular response to stress
GO:0016043	16515	6509	3	2	12854	3	2	false	0.5095692309747943	0.9948320413436545	0.0	cellular component organization
GO:0061024	16515	1951	3	1	6509	2	1	false	0.5096665361329968	0.9948320413436545	0.0	membrane organization
GO:0032553	16515	508	3	1	984	1	2	false	0.5162601626016138	0.9948320413436545	4.045169191954127E-295	ribonucleotide binding
GO:0035556	16515	2462	3	1	11378	3	2	false	0.5188496941832824	0.9948320413436545	0.0	intracellular signal transduction
GO:0005737	16515	6076	3	2	11683	3	2	false	0.5300942492588145	0.9948320413436545	0.0	cytoplasm
GO:0071702	16515	2495	3	1	4702	1	1	false	0.5306252658462377	0.9948320413436545	0.0	organic substance transport
GO:0012505	16515	3456	3	1	10934	2	3	false	0.5322708642390094	0.9948320413436545	0.0	endomembrane system
GO:0005575	16515	11845	3	3	14589	3	1	false	0.5351899274240102	0.9948320413436545	0.0	cellular_component
GO:0050896	16515	7281	3	2	13878	3	1	false	0.5369377066449057	0.9948320413436545	0.0	response to stimulus
GO:0036294	16515	195	3	1	358	1	2	false	0.5446927374300892	0.9948320413436545	1.6856649571500483E-106	cellular response to decreased oxygen levels
GO:0003824	16515	6357	3	2	11969	3	1	false	0.5466266953838821	0.9948320413436545	0.0	catalytic activity
GO:0006996	16515	4814	3	2	6509	2	1	false	0.5469657491843531	0.9948320413436545	0.0	organelle organization
GO:0003674	16515	11969	3	3	14589	3	1	false	0.5521759367843886	0.9948320413436545	0.0	molecular_function
GO:0009605	16515	2447	3	1	7281	2	1	false	0.5592411605685275	0.9948320413436545	0.0	response to external stimulus
GO:0003924	16515	723	3	1	1279	1	1	false	0.5652853792025586	0.9948320413436545	0.0	GTPase activity
GO:0019783	16515	355	3	1	622	1	1	false	0.5707395498392939	0.9948320413436545	9.176914798745161E-184	ubiquitin-like protein-specific protease activity
GO:0019538	16515	5250	3	1	8935	1	3	false	0.5875769445978096	0.9948320413436545	0.0	protein metabolic process
GO:0016236	16515	289	3	1	485	1	1	false	0.5958762886596303	0.9948320413436545	2.1377386003569152E-141	macroautophagy
GO:0008234	16515	622	3	1	1042	1	1	false	0.5969289827253581	0.9948320413436545	3.040490279962583E-304	cysteine-type peptidase activity
GO:0019899	16515	2163	3	1	5904	2	1	false	0.5985419429819703	0.9948320413436545	0.0	enzyme binding
GO:0000166	16515	685	3	1	1120	1	2	false	0.61160714285689	0.9948320413436545	4.9E-324	nucleotide binding
GO:0034613	16515	2012	3	2	2533	2	2	false	0.6308718595430206	0.9948320413436545	0.0	cellular protein localization
GO:0022607	16515	2668	3	1	6683	2	2	false	0.6391015761751991	0.9948320413436545	0.0	cellular component assembly
GO:0051234	16515	4792	3	2	5875	2	1	false	0.6652749440408866	0.9948320413436545	0.0	establishment of localization
GO:0044085	16515	2890	3	1	6683	2	1	false	0.6779129683640159	0.9948320413436545	0.0	cellular component biogenesis
GO:0005773	16515	3678	3	1	8452	2	2	false	0.6809885589101732	0.9948320413436545	0.0	vacuole
GO:0061651	16515	88	3	1	129	1	2	false	0.6821705426356853	0.9948320413436545	1.247332949956783E-34	Atg12 conjugating enzyme activity
GO:0043167	16515	2941	3	1	9221	3	1	false	0.6841516008178558	0.9948320413436545	0.0	ion binding
GO:1901564	16515	6170	3	1	9003	1	2	false	0.6853271131903249	0.9948320413436545	0.0	organonitrogen compound metabolic process
GO:0050794	16515	8239	3	2	12995	3	2	false	0.6962203657135632	0.9948320413436545	0.0	regulation of cellular process
GO:0005622	16515	10525	3	3	11845	3	1	false	0.7015317340347604	0.9948320413436545	0.0	intracellular
GO:0005515	16515	5904	3	2	9221	3	1	false	0.7049167554548422	0.9948320413436545	0.0	protein binding
GO:0070887	16515	2939	3	1	6418	2	2	false	0.7061996868390105	0.9948320413436545	0.0	cellular response to chemical stimulus
GO:0050789	16515	8917	3	2	13878	3	2	false	0.708015106412641	0.9948320413436545	0.0	regulation of biological process
GO:0071310	16515	2428	3	1	3396	1	2	false	0.7149587750292418	0.9948320413436545	0.0	cellular response to organic substance
GO:0007265	16515	376	3	1	521	1	1	false	0.7216890595009623	0.9948320413436545	4.034238376404617E-133	Ras protein signal transduction
GO:0006886	16515	1362	3	1	2870	2	3	false	0.7240044061033549	0.9948320413436545	0.0	intracellular protein transport
GO:1901363	16515	3236	3	1	9221	3	1	false	0.7266104032693013	0.9948320413436545	0.0	heterocyclic compound binding
GO:0097159	16515	3307	3	1	9221	3	1	false	0.7362266794760215	0.9948320413436545	0.0	organic cyclic compound binding
GO:0034620	16515	143	3	1	194	1	2	false	0.7371134020619234	0.9948320413436545	4.497954551999792E-48	cellular response to unfolded protein
GO:0006950	16515	3575	3	1	7281	2	1	false	0.7409573841884717	0.9948320413436545	0.0	response to stress
GO:0017076	16515	509	3	1	685	1	1	false	0.7430656934307991	0.9948320413436545	8.692066618454418E-169	purine nucleotide binding
GO:0016877	16515	117	3	1	155	1	1	false	0.7548387096774274	0.9948320413436545	4.3355710358724245E-37	ligase activity, forming carbon-sulfur bonds
GO:0019001	16515	386	3	1	509	1	1	false	0.7583497053044234	0.9948320413436545	1.399494660464006E-121	guanyl nucleotide binding
GO:0071944	16515	5612	3	1	10934	2	1	false	0.7631083725987806	0.9948320413436545	0.0	cell periphery
GO:0065007	16515	9584	3	2	13878	3	1	false	0.7720556775335542	0.9948320413436545	0.0	biological regulation
GO:0010033	16515	2958	3	1	3829	1	1	false	0.7725254635656792	0.9948320413436545	0.0	response to organic substance
GO:0015833	16515	1929	3	1	2495	1	2	false	0.7731462925850212	0.9948320413436545	0.0	peptide transport
GO:0032991	16515	4639	3	1	11845	3	1	false	0.774883797500698	0.9948320413436545	0.0	protein-containing complex
GO:0042221	16515	3829	3	1	7281	2	1	false	0.7752532936077461	0.9948320413436545	0.0	response to chemical
GO:0016787	16515	3358	3	1	6357	2	1	false	0.7774784920661009	0.9948320413436545	0.0	hydrolase activity
GO:0008641	16515	91	3	1	117	1	1	false	0.7777777777777664	0.9948320413436545	1.3734491238942215E-26	ubiquitin-like modifier activating enzyme activity
GO:0032561	16515	386	3	1	492	1	2	false	0.7845528455284145	0.9957786116322185	1.0416129082549764E-110	guanyl ribonucleotide binding
GO:0009987	16515	12841	3	3	13878	3	1	false	0.7921516040267216	0.997587253215743	0.0	cellular process
GO:0043227	16515	7507	3	1	9283	1	1	false	0.808682537973074	0.997587253215743	0.0	membrane-bounded organelle
GO:0043231	16515	7335	3	1	9029	1	2	false	0.812382323626683	0.997587253215743	0.0	intracellular membrane-bounded organelle
GO:0008104	16515	2531	3	2	2808	2	1	false	0.8124060524294807	0.997587253215743	0.0	protein localization
GO:0016020	16515	6329	3	1	10934	2	1	false	0.8226437359952804	0.997587253215743	0.0	membrane
GO:0016021	16515	749	3	1	908	1	1	false	0.8248898678410735	0.997587253215743	3.3519406952242996E-182	integral component of membrane
GO:0033365	16515	1178	3	1	2012	2	1	false	0.8282997193367079	0.997587253215743	0.0	protein localization to organelle
GO:0043170	16515	7606	3	1	8995	1	1	false	0.8455808782695051	0.9996511091844561	0.0	macromolecule metabolic process
GO:0071816	16515	6	3	1	7	1	1	false	0.8571428571428573	0.9996511091844561	0.14285714285714285	tail-anchored membrane protein insertion into ER membrane
GO:0008150	16515	13878	3	3	14589	3	1	false	0.8607945342954457	0.9996511091844561	0.0	biological_process
GO:0005886	16515	5537	3	1	6400	1	2	false	0.8651562500031486	0.9996511091844561	0.0	plasma membrane
GO:0061659	16515	341	3	1	523	2	1	false	0.8793359852898963	0.9996511091844561	4.59558000573742E-146	ubiquitin-like protein ligase activity
GO:0006807	16515	8339	3	1	9406	1	1	false	0.8865617690907434	0.9996511091844561	0.0	nitrogen compound metabolic process
GO:0019901	16515	700	3	1	786	1	1	false	0.8905852417304252	0.9996511091844561	2.985224654691716E-117	protein kinase binding
GO:0042886	16515	1950	3	1	2183	1	1	false	0.8932661475035535	0.9996511091844561	3.676E-321	amide transport
GO:0006986	16515	179	3	1	197	1	1	false	0.9086294416243469	0.9996511091844561	7.140022202382867E-26	response to unfolded protein
GO:0044238	16515	8708	3	1	9406	1	1	false	0.9257920476364541	0.9996511091844561	0.0	primary metabolic process
GO:0005525	16515	360	3	1	386	1	3	false	0.9326424870466486	0.9996511091844561	5.349837600433E-41	GTP binding
GO:0032555	16515	492	3	1	525	1	2	false	0.9371428571429744	0.9996511091844561	4.163968031458112E-53	purine ribonucleotide binding
GO:0036293	16515	343	3	1	366	1	1	false	0.9371584699454184	0.9996511091844561	5.740987225531452E-37	response to decreased oxygen levels
GO:0031667	16515	446	3	1	473	1	1	false	0.9429175475687595	0.9996511091844561	1.3938072204249328E-44	response to nutrient levels
GO:0071704	16515	8995	3	1	9406	1	1	false	0.9563044864969051	0.9996511091844561	0.0	organic substance metabolic process
GO:0008152	16515	9406	3	1	13878	3	1	false	0.9665553061074156	0.9996511091844561	0.0	metabolic process
GO:0044237	16515	8863	3	1	13059	3	2	false	0.9668437137411192	0.9996511091844561	0.0	cellular metabolic process
GO:0019778	16515	88	3	1	91	1	1	false	0.9670329670329935	0.9996511091844561	8.23146890562624E-6	Atg12 activating enzyme activity
GO:0070011	16515	1042	3	1	1074	1	1	false	0.9702048417134437	0.9996511091844561	4.27162281241786E-62	peptidase activity, acting on L-amino acid peptides
GO:0017111	16515	1279	3	1	1312	1	1	false	0.9748475609753142	0.9996511091844561	1.671504200825845E-66	nucleoside-triphosphatase activity
GO:0043226	16515	9283	3	1	10934	2	1	false	0.9772116647640889	0.9996511091844561	0.0	organelle
GO:0001883	16515	379	3	1	386	1	1	false	0.9818652849739091	0.9996511091844561	4.169467267287772E-15	purine nucleoside binding
GO:0032549	16515	379	3	1	386	1	1	false	0.9818652849739091	0.9996511091844561	4.169467267287772E-15	ribonucleoside binding
GO:0110165	16515	10934	3	2	11845	3	1	false	0.9831796041702436	0.9996511091844561	0.0	cellular anatomical entity
GO:0032550	16515	376	3	1	382	1	2	false	0.9842931937172521	0.9996511091844561	2.410394908023963E-13	purine ribonucleoside binding
GO:0043229	16515	9004	3	1	10673	3	2	false	0.9961818715162631	0.9996511091844561	0.0	intracellular organelle
GO:0015031	16515	1899	3	1	2008	2	2	false	0.9970789487794518	0.9996511091844561	2.850273740397961E-183	protein transport
GO:0006810	16515	4702	3	1	4792	2	1	false	0.9996511091844561	0.9996511091844561	1.9528703698435357E-193	transport
GO:0000000	16515	14589	3	3	0	0	0	true	1.0	1.0	1.0	Gene Ontology
GO:0071818	16515	3	3	1	3	1	1	true	1.0	1.0	1.0	BAT3 complex
GO:0016462	16515	1312	3	1	1312	1	1	true	1.0	1.0	1.0	pyrophosphatase activity
GO:0016818	16515	1312	3	1	1312	1	1	true	1.0	1.0	1.0	hydrolase activity, acting on acid anhydrides, in phosphorus-containing anhydrides
