## Supplementary File S4 for "PIGNON: A protein-protein interaction-guided functional enrichment analysis for quantitative proteomics": table-mcl2_cluster1120-Parent-Child-Union-Benjamini-Hochberg.txt

ID	Pop.total	Pop.term	Study.total	Study.term	Pop.family	Study.family	nparents	is.trivial	p	p.adjusted	p.min	name
GO:0005818	16515	7	3	1	4548	1	3	false	0.0015391380826749955	0.2416446789799743	1.2580375897477402E-22	aster
GO:0001917	16515	48	3	1	10934	1	1	false	0.004389976220978389	0.3446131333468035	1.8940097824288948E-133	photoreceptor inner segment
GO:0035869	16515	88	3	1	10934	1	2	false	0.00804828973846057	0.42119382964610325	1.0190585374674722E-221	ciliary transition zone
GO:0000922	16515	159	3	1	10934	1	2	false	0.01454179623199053	0.5707655021056283	0.0	spindle pole
GO:0005881	16515	142	3	1	6264	1	2	false	0.02266922094503683	0.6005464480874059	9.484970825548161E-294	cytoplasmic microtubule
GO:0046907	16515	1873	3	2	11294	2	3	false	0.02749074505329093	0.6005464480874059	0.0	intracellular transport
GO:1901985	16515	39	3	1	1273	1	3	false	0.030636292223086573	0.6005464480874059	2.9968386619253813E-75	positive regulation of protein acetylation
GO:0051205	16515	54	3	1	3391	2	3	false	0.03160004488712338	0.6005464480874059	8.125702075368737E-120	protein insertion into membrane
GO:1901983	16515	66	3	1	1792	1	2	false	0.036830357142861286	0.6005464480874059	3.482270762906054E-122	regulation of protein acetylation
GO:0000235	16515	7	3	1	183	1	3	false	0.038251366120216936	0.6005464480874059	8.235892685961627E-13	astral microtubule
GO:0043543	16515	217	3	1	3764	1	1	false	0.05765143464393899	0.7064569233611181	0.0	protein acylation
GO:0006903	16515	418	3	1	12903	2	3	false	0.06374409064127819	0.7064569233611181	0.0	vesicle targeting
GO:0044782	16515	353	3	1	5329	1	2	false	0.0662413210733759	0.7064569233611181	0.0	cilium organization
GO:0005929	16515	647	3	1	9587	1	3	false	0.06748722228060772	0.7064569233611181	0.0	cilium
GO:0005815	16515	738	3	1	10934	1	2	false	0.06749588439755905	0.7064569233611181	0.0	microtubule organizing center
GO:0005876	16515	54	3	1	725	1	2	false	0.07448275862068351	0.7162148111584712	6.083767211985277E-83	spindle microtubule
GO:0005819	16515	351	3	1	4526	1	2	false	0.07755192222735038	0.7162148111584712	0.0	spindle
GO:0097733	16515	98	3	1	1051	1	2	false	0.09324452901999614	0.8129142742011278	7.674605890346248E-141	photoreceptor cell cilium
GO:0097431	16515	25	3	1	228	1	2	false	0.10964912280701315	0.8129142742011278	6.844763555941667E-34	mitotic spindle pole
GO:0036064	16515	125	3	1	1130	1	2	false	0.11061946902659897	0.8129142742011278	5.42481356598006E-170	ciliary basal body
GO:0035082	16515	338	3	1	2681	1	3	false	0.12607236105934883	0.8129142742011278	0.0	axoneme assembly
GO:1905349	16515	338	3	1	2668	1	2	false	0.1266866566718933	0.8129142742011278	0.0	ciliary transition zone assembly
GO:0007017	16515	896	3	1	12841	2	1	false	0.13468928987860412	0.8129142742011278	0.0	microtubule-based process
GO:0005814	16515	610	3	1	4526	1	2	false	0.13477684489653016	0.8129142742011278	0.0	centriole
GO:0099080	16515	1510	3	1	10934	1	1	false	0.13810133528485444	0.8129142742011278	0.0	supramolecular complex
GO:0030990	16515	647	3	1	4639	1	1	false	0.1394697133000342	0.8129142742011278	0.0	intraciliary transport particle
GO:0070925	16515	771	3	1	5515	1	2	false	0.13980054397089461	0.8129142742011278	0.0	organelle assembly
GO:0045184	16515	1978	3	2	5129	2	2	false	0.14867989338309098	0.8253805141033993	0.0	establishment of protein localization
GO:0008092	16515	957	3	1	5904	1	1	false	0.16209349593456024	0.8253805141033993	0.0	cytoskeletal protein binding
GO:0042995	16515	1906	3	1	10934	1	1	false	0.17431863910815049	0.8253805141033993	0.0	cell projection
GO:0099111	16515	440	3	1	4764	2	2	false	0.17620607209901132	0.8253805141033993	0.0	microtubule-based transport
GO:0030031	16515	584	3	1	3268	1	2	false	0.17870257037937518	0.8253805141033993	0.0	cell projection assembly
GO:0051179	16515	5875	3	2	13878	2	1	false	0.1791922991130472	0.8253805141033993	0.0	localization
GO:0097730	16515	128	3	1	647	1	1	false	0.19783616692429487	0.8253805141033993	4.413551942134972E-139	non-motile cilium
GO:0071705	16515	2183	3	2	4702	2	1	false	0.21549421007885589	0.8253805141033993	0.0	nitrogen compound transport
GO:0051641	16515	2730	3	2	5875	2	1	false	0.21588594527755847	0.8253805141033993	0.0	cellular localization
GO:0006886	16515	1362	3	2	2870	2	3	false	0.22512451375523562	0.8253805141033993	0.0	intracellular protein transport
GO:0033036	16515	2808	3	2	5875	2	1	false	0.22840084324133064	0.8253805141033993	0.0	macromolecule localization
GO:0007018	16515	540	3	1	2358	1	2	false	0.2290076335878426	0.8253805141033993	0.0	microtubule-based movement
GO:0071840	16515	6683	3	2	13878	2	1	false	0.23187581903376142	0.8253805141033993	0.0	cellular component organization or biogenesis
GO:0005623	16515	1465	3	1	11845	2	1	false	0.23207394738811127	0.8253805141033993	0.0	cell
GO:0003008	16515	1482	3	1	6028	1	1	false	0.2458526874591416	0.8253805141033993	0.0	system process
GO:0032391	16515	37	3	1	149	1	2	false	0.24832214765101693	0.8253805141033993	7.13498998147992E-36	photoreceptor connecting cilium
GO:0016043	16515	6509	3	2	12854	2	2	false	0.256400585566798	0.8253805141033993	0.0	cellular component organization
GO:0090150	16515	302	3	1	2167	2	2	false	0.25935962973546683	0.8253805141033993	0.0	establishment of protein localization to membrane
GO:0051247	16515	1579	3	1	5964	1	4	false	0.26475519785380186	0.8253805141033993	0.0	positive regulation of protein metabolic process
GO:0051656	16515	691	3	1	4820	2	2	false	0.2661951008234395	0.8253805141033993	0.0	establishment of organelle localization
GO:0032270	16515	1481	3	1	5504	1	4	false	0.2690770348842491	0.8253805141033993	0.0	positive regulation of cellular protein metabolic process
GO:0031325	16515	2641	3	1	9799	1	4	false	0.26951729768258487	0.8253805141033993	0.0	positive regulation of cellular metabolic process
GO:0009893	16515	2828	3	1	10458	1	3	false	0.2704149933068421	0.8253805141033993	0.0	positive regulation of metabolic process
GO:0051649	16515	801	3	1	5310	2	3	false	0.2789640872062485	0.8253805141033993	0.0	establishment of localization in cell
GO:0071702	16515	2495	3	2	4702	2	1	false	0.2815101920903667	0.8253805141033993	0.0	organic substance transport
GO:0031401	16515	1143	3	1	3972	1	3	false	0.2877643504531045	0.8253805141033993	0.0	positive regulation of protein modification process
GO:0051173	16515	2492	3	1	8444	1	3	false	0.29512079583070805	0.8253805141033993	0.0	positive regulation of nitrogen compound metabolic process
GO:0006928	16515	2076	3	1	12841	2	1	false	0.2972127829431051	0.8253805141033993	0.0	movement of cell or subcellular component
GO:0007010	16515	1441	3	1	4814	1	1	false	0.2993352721239803	0.8253805141033993	0.0	cytoskeleton organization
GO:0061512	16515	353	3	1	1178	1	1	false	0.2996604414260749	0.8253805141033993	1.681023134525E-311	protein localization to cilium
GO:0048193	16515	665	3	1	2128	1	1	false	0.31249999999983424	0.8315078581617852	0.0	Golgi vesicle transport
GO:0005874	16515	523	3	1	1665	1	2	false	0.31411411411416323	0.8315078581617852	0.0	microtubule
GO:0072686	16515	115	3	1	351	1	1	false	0.32763532763535896	0.8315078581617852	8.477986266582427E-96	mitotic spindle
GO:0010604	16515	2560	3	1	7739	1	3	false	0.33079209200210213	0.8315078581617852	0.0	positive regulation of macromolecule metabolic process
GO:0099118	16515	358	3	1	1952	2	2	false	0.33324388081784284	0.8315078581617852	0.0	microtubule-based protein transport
GO:0060271	16515	338	3	1	1013	1	8	false	0.33366238894390104	0.8315078581617852	2.7992624423356037E-279	cilium assembly
GO:0070727	16515	2015	3	2	3370	2	2	false	0.35744037316996113	0.8526142965397868	0.0	cellular macromolecule localization
GO:0006612	16515	185	3	1	506	1	2	false	0.3656126482214011	0.8526142965397868	1.4086838666207554E-143	protein targeting to membrane
GO:0015631	16515	354	3	1	957	1	1	false	0.3699059561127681	0.8526142965397868	5.238274028515363E-273	tubulin binding
GO:0051246	16515	2575	3	1	6895	1	4	false	0.373459028281628	0.8526142965397868	0.0	regulation of protein metabolic process
GO:0032268	16515	2427	3	1	6488	1	3	false	0.37407521578362996	0.8526142965397868	0.0	regulation of cellular protein metabolic process
GO:0098590	16515	2390	3	1	6329	1	2	false	0.37762679728146903	0.8526142965397868	0.0	plasma membrane region
GO:0031503	16515	549	3	1	2531	2	1	false	0.38683767918059775	0.8526142965397868	0.0	protein-containing complex localization
GO:0031399	16515	1687	3	1	4320	1	2	false	0.39050925925843455	0.8526142965397868	0.0	regulation of protein modification process
GO:0120031	16515	570	3	1	1446	1	2	false	0.3941908713689008	0.8526142965397868	0.0	plasma membrane bounded cell projection assembly
GO:0030030	16515	1456	3	1	6509	2	1	false	0.397369893868878	0.8526142965397868	0.0	cell projection organization
GO:0042073	16515	344	3	1	856	1	4	false	0.4018691588786256	0.8526142965397868	1.204155483386331E-249	intraciliary transport
GO:0031323	16515	4758	3	1	11275	1	3	false	0.4219955654100258	0.8671667384627088	0.0	regulation of cellular metabolic process
GO:0019222	16515	5105	3	1	11880	1	2	false	0.42971380471658216	0.8671667384627088	0.0	regulation of metabolic process
GO:0030705	16515	465	3	1	1873	2	1	false	0.43499390803127924	0.8671667384627088	0.0	cytoskeleton-dependent intracellular transport
GO:0005856	16515	1977	3	1	4526	1	1	false	0.43680954485362317	0.8671667384627088	0.0	cytoskeleton
GO:0098840	16515	358	3	1	1417	2	3	false	0.4415959953594673	0.8671667384627088	0.0	protein transport along microtubule
GO:0000226	16515	727	3	1	1603	1	2	false	0.4535246412975962	0.8671667384627088	0.0	microtubule cytoskeleton organization
GO:0050953	16515	179	3	1	388	1	1	false	0.4613402061856308	0.8671667384627088	1.247419746333564E-115	sensory perception of light stimulus
GO:0007600	16515	388	3	1	817	1	1	false	0.4749082007343043	0.8671667384627088	1.1461051024118381E-244	sensory perception
GO:0043228	16515	4536	3	1	9283	1	1	false	0.48863513950224124	0.8671667384627088	0.0	non-membrane-bounded organelle
GO:0072657	16515	581	3	1	2012	2	1	false	0.49425031116099605	0.8671667384627088	0.0	protein localization to membrane
GO:0001578	16515	363	3	1	727	1	1	false	0.4993122420906713	0.8671667384627088	4.791460585513317E-218	microtubule bundle formation
GO:0099513	16515	1041	3	1	2082	1	2	false	0.4999999999999138	0.8671667384627088	0.0	polymeric cytoskeletal fiber
GO:0043232	16515	4526	3	1	9010	1	2	false	0.5023307436177219	0.8671667384627088	0.0	intracellular non-membrane-bounded organelle
GO:0051640	16515	807	3	1	2730	2	1	false	0.503903132409956	0.8671667384627088	0.0	organelle localization
GO:0006605	16515	406	3	1	1362	2	1	false	0.5074775500871923	0.8671667384627088	0.0	protein targeting
GO:0061024	16515	1951	3	1	6509	2	1	false	0.5096665361329968	0.8671667384627088	0.0	membrane organization
GO:0051171	16515	4412	3	1	8635	1	2	false	0.5109438332384818	0.8671667384627088	0.0	regulation of nitrogen compound metabolic process
GO:0071944	16515	5612	3	1	10934	1	1	false	0.5132613865040625	0.8671667384627088	0.0	cell periphery
GO:0080090	16515	4581	3	1	8908	1	2	false	0.5142568477784497	0.8671667384627088	0.0	regulation of primary metabolic process
GO:0043412	16515	3949	3	1	7606	1	1	false	0.5191953720732142	0.8671667384627088	0.0	macromolecule modification
GO:0043005	16515	1047	3	1	1906	1	1	false	0.54931794333664	0.9015758547008806	0.0	neuron projection
GO:0050877	16515	817	3	1	1482	1	1	false	0.5512820512820672	0.9015758547008806	0.0	nervous system process
GO:0051650	16515	503	3	1	897	1	3	false	0.560758082497199	0.9076187520830953	2.696098455078724E-266	establishment of vesicle localization
GO:0016020	16515	6329	3	1	10934	1	1	false	0.5788366563045235	0.9117252246983105	0.0	membrane
GO:0060255	16515	4602	3	1	7947	1	2	false	0.5790864477184862	0.9117252246983105	0.0	regulation of macromolecule metabolic process
GO:0019538	16515	5250	3	1	8935	1	3	false	0.5875769445978096	0.9117252246983105	0.0	protein metabolic process
GO:0048522	16515	4621	3	1	12886	2	3	false	0.5886318945909153	0.9117252246983105	0.0	positive regulation of cellular process
GO:0015833	16515	1929	3	2	2495	2	2	false	0.597684864514521	0.9117252246983105	0.0	peptide transport
GO:0048199	16515	405	3	1	676	1	2	false	0.5991124260355654	0.9117252246983105	6.523698570797862E-197	vesicle targeting, to, from or within Golgi
GO:0015630	16515	1194	3	1	1977	1	1	false	0.6039453717746771	0.9117252246983105	0.0	microtubule cytoskeleton
GO:0048518	16515	5275	3	1	13878	2	2	false	0.6157384858932995	0.9161428410500665	0.0	positive regulation of biological process
GO:0032991	16515	4639	3	1	11845	2	1	false	0.6299207126241301	0.9161428410500665	0.0	protein-containing complex
GO:0034613	16515	2012	3	2	2533	2	2	false	0.6308718595430206	0.9161428410500665	0.0	cellular protein localization
GO:0022607	16515	2668	3	1	6683	2	2	false	0.6391015761751991	0.9161428410500665	0.0	cellular component assembly
GO:0005515	16515	5904	3	1	9221	1	1	false	0.6402776271612878	0.9161428410500665	0.0	protein binding
GO:0051648	16515	518	3	1	807	1	1	false	0.6418835192070529	0.9161428410500665	8.105257218839552E-228	vesicle localization
GO:0005575	16515	11845	3	2	14589	2	1	false	0.6591923897048987	0.9273749001222331	0.0	cellular_component
GO:0051234	16515	4792	3	2	5875	2	1	false	0.6652749440408866	0.9273749001222331	0.0	establishment of localization
GO:0044267	16515	4687	3	1	7022	1	2	false	0.6674736542281041	0.9273749001222331	0.0	cellular protein metabolic process
GO:0044085	16515	2890	3	1	6683	2	1	false	0.6779129683640159	0.9275547997489743	0.0	cellular component biogenesis
GO:0032501	16515	6028	3	1	13878	2	1	false	0.6800651759953393	0.9275547997489743	0.0	multicellular organismal process
GO:1901564	16515	6170	3	1	9003	1	2	false	0.6853271131903249	0.9275547997489743	0.0	organonitrogen compound metabolic process
GO:0036211	16515	3764	3	1	5415	1	2	false	0.6951061865182656	0.9318572542136844	0.0	protein modification process
GO:0016192	16515	2128	3	1	4702	2	1	false	0.7003767897911768	0.9318572542136844	0.0	vesicle-mediated transport
GO:0044260	16515	6589	3	1	9167	1	2	false	0.7187738627761757	0.9482982895450385	0.0	cellular macromolecule metabolic process
GO:0008017	16515	265	3	1	354	1	1	false	0.748587570621612	0.9794020715632757	4.169266417251734E-86	microtubule binding
GO:0005813	16515	560	3	1	738	1	2	false	0.7588075880755463	0.9797896391949339	2.5063700121632144E-176	centrosome
GO:0005737	16515	6076	3	1	11683	2	2	false	0.7696903841589504	0.9797896391949339	0.0	cytoplasm
GO:0005488	16515	9221	3	1	11969	1	1	false	0.7704068844477681	0.9797896391949339	0.0	binding
GO:0005622	16515	10525	3	2	11845	2	1	false	0.7895315334192725	0.9797896391949339	0.0	intracellular
GO:0097731	16515	102	3	1	128	1	1	false	0.7968749999999915	0.9797896391949339	1.0055047661638002E-27	9+0 non-motile cilium
GO:0120025	16515	1906	3	1	2390	1	2	false	0.797489539750139	0.9797896391949339	0.0	plasma membrane bounded cell projection
GO:0042886	16515	1950	3	2	2183	2	1	false	0.7978807156211561	0.9797896391949339	3.676E-321	amide transport
GO:0006464	16515	3764	3	1	4687	1	2	false	0.8030723277178098	0.9797896391949339	0.0	cellular protein modification process
GO:0008104	16515	2531	3	2	2808	2	1	false	0.8124060524294807	0.9797896391949339	0.0	protein localization
GO:0099081	16515	1229	3	1	1510	1	1	false	0.8139072847687637	0.9797896391949339	2.9472324095E-314	supramolecular polymer
GO:0033365	16515	1178	3	1	2012	2	1	false	0.8282997193367079	0.9797896391949339	0.0	protein localization to organelle
GO:0097712	16515	338	3	1	405	1	2	false	0.8345679012347166	0.9797896391949339	2.3713088587117477E-78	vesicle targeting, trans-Golgi to periciliary membrane compartment
GO:0043170	16515	7606	3	1	8995	1	1	false	0.8455808782695051	0.9797896391949339	0.0	macromolecule metabolic process
GO:0006473	16515	184	3	1	217	1	1	false	0.8479262672810225	0.9797896391949339	8.898764927794515E-40	protein acetylation
GO:0043226	16515	9283	3	1	10934	1	1	false	0.849003109566795	0.9797896391949339	0.0	organelle
GO:0009987	16515	12841	3	2	13878	2	1	false	0.8561333170471993	0.9797896391949339	0.0	cellular process
GO:0005886	16515	5537	3	1	6400	1	2	false	0.8651562500031486	0.9797896391949339	0.0	plasma membrane
GO:0050794	16515	8239	3	1	12995	2	2	false	0.8660714333304281	0.9797896391949339	0.0	regulation of cellular process
GO:0050789	16515	8917	3	1	13878	2	2	false	0.8722301361263364	0.9797896391949339	0.0	regulation of biological process
GO:0006807	16515	8339	3	1	9406	1	1	false	0.8865617690907434	0.9797896391949339	0.0	nitrogen compound metabolic process
GO:0015031	16515	1899	3	2	2008	2	2	false	0.8943553141698485	0.9797896391949339	2.850273740397961E-183	protein transport
GO:0008152	16515	9406	3	1	13878	2	1	false	0.8961792902955413	0.9797896391949339	0.0	metabolic process
GO:0044237	16515	8863	3	1	13059	2	2	false	0.8967759585791586	0.9797896391949339	0.0	cellular metabolic process
GO:0065007	16515	9584	3	1	13878	2	1	false	0.9042804921127321	0.9797896391949339	0.0	biological regulation
GO:0008150	16515	13878	3	2	14589	2	1	false	0.904901259129079	0.9797896391949339	0.0	biological_process
GO:0010970	16515	435	3	1	470	1	2	false	0.9255319148939911	0.9887710984960768	1.1339005228704009E-53	transport along microtubule
GO:0044238	16515	8708	3	1	9406	1	1	false	0.9257920476364541	0.9887710984960768	0.0	primary metabolic process
GO:0006996	16515	4814	3	1	6509	2	1	false	0.9322169209555884	0.9889057877704553	0.0	organelle organization
GO:0071704	16515	8995	3	1	9406	1	1	false	0.9563044864969051	0.995117982099124	0.0	organic substance metabolic process
GO:0006810	16515	4702	3	2	4792	2	1	false	0.9627862864732899	0.995117982099124	1.9528703698435357E-193	transport
GO:0003674	16515	11969	3	1	14589	2	1	false	0.9677584797929262	0.995117982099124	0.0	molecular_function
GO:0043229	16515	9004	3	1	10673	2	2	false	0.9755589388768211	0.995117982099124	0.0	intracellular organelle
GO:0007601	16515	175	3	1	179	1	1	false	0.9776536312848403	0.995117982099124	2.417977605465387E-8	visual perception
GO:0035735	16515	338	3	1	344	1	2	false	0.9825581395349285	0.995117982099124	4.5396339318740405E-13	intraciliary transport involved in cilium assembly
GO:0120036	16515	1437	3	1	1456	1	1	false	0.9869505494513129	0.995117982099124	1.0870553178834464E-43	plasma membrane bounded cell projection organization
GO:0110165	16515	10934	3	1	11845	2	1	false	0.9940908324389506	0.995117982099124	0.0	cellular anatomical entity
GO:0099512	16515	1223	3	1	1229	1	1	false	0.995117982099124	0.995117982099124	2.1150941658829377E-16	supramolecular fiber
GO:0000000	16515	14589	3	2	0	0	0	true	1.0	1.0	1.0	Gene Ontology
