## Supplementary File S4 for "PIGNON: A protein-protein interaction-guided functional enrichment analysis for quantitative proteomics": table-mcl2_cluster1122-Parent-Child-Union-Benjamini-Hochberg.txt

ID	Pop.total	Pop.term	Study.total	Study.term	Pop.family	Study.family	nparents	is.trivial	p	p.adjusted	p.min	name
GO:0034637	16515	70	3	2	4710	2	3	false	2.177697402842906E-4	0.013277074542897624	1.5514029719857563E-157	cellular carbohydrate biosynthetic process
GO:0043647	16515	63	3	2	3012	2	3	false	4.3069171338479164E-4	0.013277074542897624	2.5878643114176036E-132	inositol phosphate metabolic process
GO:0006021	16515	3	3	2	116	2	3	false	4.497751124437851E-4	0.013277074542897624	3.9453957231911705E-6	inositol biosynthetic process
GO:0046838	16515	15	3	2	672	2	2	false	4.6572280178837784E-4	0.013277074542897624	5.947198389140685E-31	phosphorylated carbohydrate dephosphorylation
GO:0006020	16515	8	3	2	316	2	2	false	5.625879043600688E-4	0.013277074542897624	4.4341843528323666E-16	inositol metabolic process
GO:0052745	16515	11	3	2	390	2	1	false	7.250675631138709E-4	0.014259662074572793	1.4496022397390039E-21	inositol phosphate phosphatase activity
GO:0044282	16515	365	3	3	3416	3	2	false	0.0012109571793457214	0.02041327816611359	0.0	small molecule catabolic process
GO:0016051	16515	190	3	2	4889	2	2	false	0.0015026719188880222	0.021453547894301313	0.0	carbohydrate biosynthetic process
GO:1901616	16515	55	3	2	2252	3	2	false	0.0017300540592583083	0.021453547894301313	1.002623390186953E-111	organic hydroxy compound catabolic process
GO:1901617	16515	206	3	2	4820	2	2	false	0.0018180972791780774	0.021453547894301313	0.0	organic hydroxy compound biosynthetic process
GO:0046834	16515	111	3	2	2348	2	2	false	0.0022156669611196863	0.02376806376473845	1.7623732090459234E-193	lipid phosphorylation
GO:0044262	16515	264	3	2	8902	3	2	false	0.0025771907250909	0.02534237546339385	0.0	cellular carbohydrate metabolic process
GO:0047631	16515	4	3	1	1312	1	1	false	0.0030487804878037423	0.027673545966218585	8.13698982216043E-12	ADP-ribose diphosphatase activity
GO:0046434	16515	103	3	2	2603	3	2	false	0.004533006235543741	0.0382067668424401	1.2305227456958408E-187	organophosphate catabolic process
GO:0017110	16515	9	3	1	1312	1	1	false	0.006859756097558423	0.05250121605642376	3.2381797482958095E-23	nucleoside-diphosphatase activity
GO:0044281	16515	1811	3	3	9406	3	1	false	0.007127860595174982	0.05250121605642376	0.0	small molecule metabolic process
GO:1901615	16515	460	3	2	8995	3	1	false	0.007563734516603423	0.05250121605642376	0.0	organic hydroxy compound metabolic process
GO:0071545	16515	15	3	2	152	2	3	false	0.009149529452769763	0.059980248634824	4.998891738814488E-21	inositol phosphate catabolic process
GO:1901575	16515	1956	3	3	9133	3	2	false	0.009811659502345485	0.06093556954088249	0.0	organic substance catabolic process
GO:0042802	16515	603	3	2	5904	2	1	false	0.010415848906907652	0.06145350855075514	0.0	identical protein binding
GO:0005975	16515	557	3	2	8996	3	2	false	0.011009218509840572	0.06186132305529464	0.0	carbohydrate metabolic process
GO:0006644	16515	380	3	2	3365	2	3	false	0.01272277218974426	0.06824032356317376	0.0	phospholipid metabolic process
GO:0046164	16515	45	3	2	631	3	3	false	0.014261274818746669	0.07316654037443944	5.949485126184325E-70	alcohol catabolic process
GO:0009056	16515	2357	3	3	9406	3	1	false	0.0157198857512837	0.07728943827714486	0.0	catabolic process
GO:0046983	16515	799	3	2	5904	2	1	false	0.018294921006106152	0.08635202714882104	0.0	protein dimerization activity
GO:0016311	16515	451	3	2	2991	2	1	false	0.022693498555814547	0.1029935703686968	0.0	dephosphorylation
GO:0046174	16515	21	3	2	128	2	2	false	0.02583661417322803	0.11291557305336695	1.6250193036947438E-24	polyol catabolic process
GO:0046165	16515	126	3	2	762	2	3	false	0.027160698211020382	0.11446294246072876	1.014025778878147E-147	alcohol biosynthetic process
GO:0044255	16515	922	3	2	8924	3	2	false	0.029792741500501062	0.12122563782962502	0.0	cellular lipid metabolic process
GO:0044283	16515	568	3	2	5316	3	2	false	0.0317670335666854	0.12495033202896258	0.0	small molecule biosynthetic process
GO:0019637	16515	1008	3	2	9042	3	2	false	0.03448678584838062	0.13127228161641655	0.0	organophosphate metabolic process
GO:0006629	16515	1169	3	2	8996	3	2	false	0.046241886304914645	0.17051695574937276	0.0	lipid metabolic process
GO:0052834	16515	3	3	2	11	2	1	false	0.05454545454545447	0.19504132231404933	0.006060606060606057	inositol monophosphate phosphatase activity
GO:0030145	16515	61	3	1	976	1	1	false	0.06250000000001374	0.21691176470593002	1.516125732493229E-98	manganese ion binding
GO:0005635	16515	446	3	1	6747	1	3	false	0.06610345338672032	0.22286307141808565	0.0	nuclear envelope
GO:0016604	16515	754	3	1	10934	1	2	false	0.06895920980452797	0.22603296547039722	0.0	nuclear body
GO:0006066	16515	320	3	2	1883	3	2	false	0.07667601225364597	0.24453430934946555	0.0	alcohol metabolic process
GO:0046173	16515	51	3	2	179	2	2	false	0.08003264076328864	0.2476520376175213	5.359277219903005E-46	polyol biosynthetic process
GO:0030258	16515	269	3	2	922	2	1	false	0.08489781690660449	0.2476520376175213	6.294618240327923E-241	lipid modification
GO:0031965	16515	279	3	1	3270	1	2	false	0.08532110091743372	0.2476520376175213	0.0	nuclear membrane
GO:0044270	16515	526	3	1	6074	1	2	false	0.0865986170563182	0.2476520376175213	0.0	cellular nitrogen compound catabolic process
GO:0034656	16515	40	3	1	1308	3	3	false	0.08903211740673508	0.2476520376175213	3.2282364085414947E-77	nucleobase-containing small molecule catabolic process
GO:0046700	16515	523	3	1	5652	1	2	false	0.09253361641880606	0.2476520376175213	0.0	heterocycle catabolic process
GO:0045017	16515	227	3	1	4759	2	3	false	0.09313253594148223	0.2476520376175213	0.0	glycerolipid biosynthetic process
GO:0019439	16515	540	3	1	5673	1	2	false	0.09518773135912169	0.2476520376175213	0.0	aromatic compound catabolic process
GO:0008654	16515	240	3	1	4756	2	4	false	0.09838875284200543	0.2476520376175213	0.0	phospholipid biosynthetic process
GO:0005654	16515	1101	3	1	10934	1	2	false	0.10069507956869511	0.2476520376175213	0.0	nucleoplasm
GO:0005759	16515	457	3	1	4452	1	2	false	0.1026504941600049	0.2476520376175213	0.0	mitochondrial matrix
GO:0031975	16515	1126	3	1	10934	1	1	false	0.10298152551709304	0.2476520376175213	0.0	envelope
GO:0019751	16515	104	3	2	320	2	1	false	0.10493730407522088	0.2476520376175213	4.87691750205669E-87	polyol metabolic process
GO:0034655	16515	492	3	1	4444	1	5	false	0.11071107110723472	0.25615502726771955	0.0	nucleobase-containing compound catabolic process
GO:0000287	16515	202	3	1	1729	1	1	false	0.1168305378831269	0.2651154513501726	6.034098798833077E-270	magnesium ion binding
GO:0031967	16515	1126	3	1	9029	1	3	false	0.1247092701298217	0.2776546014211125	0.0	organelle envelope
GO:0005739	16515	1076	3	1	8452	1	2	false	0.12730714623720743	0.27818968992574955	0.0	mitochondrion
GO:0016787	16515	3358	3	3	6357	3	1	false	0.14733377968923173	0.31563190508126615	0.0	hydrolase activity
GO:0003824	16515	6357	3	3	11969	3	1	false	0.14979141258093986	0.31563190508126615	0.0	catalytic activity
GO:0046854	16515	91	3	2	216	2	2	false	0.17635658914726812	0.365089079287327	2.540191866626185E-63	phosphatidylinositol phosphorylation
GO:0046486	16515	395	3	2	922	2	1	false	0.1832748050431913	0.3728694309499409	1.3937572883699088E-272	glycerolipid metabolic process
GO:0016788	16515	1001	3	2	3358	3	1	false	0.21352740740247286	0.4270548148049457	0.0	hydrolase activity, acting on ester bonds
GO:0008610	16515	616	3	1	5059	2	2	false	0.22872125526246234	0.4498184686828426	0.0	lipid biosynthetic process
GO:0090407	16515	624	3	1	4895	2	2	false	0.2387263719132785	0.46179855550437476	0.0	organophosphate biosynthetic process
GO:1901361	16515	560	3	1	5697	3	2	false	0.26689682530184927	0.5010250316360133	0.0	organic cyclic compound catabolic process
GO:0006793	16515	3009	3	2	8863	3	1	false	0.2674964151954986	0.5010250316360133	0.0	phosphorus metabolic process
GO:0008152	16515	9406	3	3	13878	3	1	false	0.311307534642788	0.5651096662634852	0.0	metabolic process
GO:0044237	16515	8863	3	3	13059	3	2	false	0.31258291817970607	0.5651096662634852	0.0	cellular metabolic process
GO:0012505	16515	3456	3	1	10934	1	3	false	0.31607828791008497	0.5651096662634852	0.0	endomembrane system
GO:0042578	16515	571	3	2	1001	2	1	false	0.3251448551447322	0.5674212637867055	3.8920527776558893E-296	phosphoric ester hydrolase activity
GO:0055086	16515	656	3	1	5306	3	2	false	0.3269885248940337	0.5674212637867055	0.0	nucleobase-containing small molecule metabolic process
GO:0043262	16515	3	3	1	9	1	1	false	0.3333333333333331	0.5700483091787436	0.011904761904761887	adenosine-diphosphatase activity
GO:0031090	16515	3159	3	1	9284	1	2	false	0.3402628177536116	0.5735858927846595	0.0	organelle membrane
GO:0031974	16515	3948	3	1	10934	1	1	false	0.36107554417561966	0.6000973832777904	0.0	membrane-enclosed lumen
GO:0046488	16515	196	3	2	322	2	1	false	0.36976838683458146	0.6060093006455641	5.509634332467829E-93	phosphatidylinositol metabolic process
GO:0016791	16515	390	3	2	631	2	2	false	0.38163157497555555	0.6168839157139118	1.7724745606628105E-181	phosphatase activity
GO:0005515	16515	5904	3	2	9221	2	1	false	0.40993045912445397	0.6536728942795347	0.0	protein binding
GO:0043233	16515	3948	3	1	9283	1	2	false	0.42529354734620334	0.6691285144913599	0.0	organelle lumen
GO:0005773	16515	3678	3	1	8452	1	2	false	0.4351632749624206	0.6719437825574551	0.0	vacuole
GO:0070013	16515	3948	3	1	9004	1	2	false	0.4384717903129156	0.6719437825574551	0.0	intracellular organelle lumen
GO:0005634	16515	3375	3	1	7335	1	1	false	0.46012269938630634	0.6960830580459506	0.0	nucleus
GO:0009058	16515	4757	3	2	9406	3	1	false	0.5086120617626414	0.7404177334154302	0.0	biosynthetic process
GO:0071944	16515	5612	3	1	10934	1	1	false	0.5132613865040625	0.7404177334154302	0.0	cell periphery
GO:0005737	16515	6076	3	1	11683	1	2	false	0.5200718993428045	0.7404177334154302	0.0	cytoplasm
GO:0006650	16515	322	3	2	446	2	2	false	0.5207940746713298	0.7404177334154302	7.689835624801014E-114	glycerophospholipid metabolic process
GO:0044249	16515	4600	3	2	8896	3	2	false	0.525622398352176	0.7404177334154302	0.0	cellular biosynthetic process
GO:1901576	16515	4681	3	2	9027	3	2	false	0.5278234695847337	0.7404177334154302	0.0	organic substance biosynthetic process
GO:0043167	16515	2941	3	1	9221	2	1	false	0.5361888512103605	0.7404177334154302	0.0	ion binding
GO:0044248	16515	2055	3	1	8923	3	2	false	0.5440528748637141	0.7404177334154302	0.0	cellular catabolic process
GO:0016310	16515	2217	3	2	2991	2	1	false	0.5493483795857319	0.7404177334154302	0.0	phosphorylation
GO:0003674	16515	11969	3	3	14589	3	1	false	0.5521759367843886	0.7404177334154302	0.0	molecular_function
GO:0046914	16515	976	3	1	1729	1	1	false	0.564488143435167	0.7464549985727282	0.0	transition metal ion binding
GO:0042803	16515	603	3	2	799	2	2	false	0.5693300836571655	0.7464549985727282	1.4553087568464765E-192	protein homodimerization activity
GO:0016020	16515	6329	3	1	10934	1	1	false	0.5788366563045235	0.7505794004827888	0.0	membrane
GO:0031981	16515	2789	3	1	4497	1	2	false	0.6201912386041649	0.7920939772504146	0.0	nuclear lumen
GO:0043169	16515	1836	3	1	2941	1	1	false	0.6242774566465132	0.7920939772504146	0.0	cation binding
GO:0006661	16515	117	3	1	276	2	2	false	0.6690118577075467	0.8398233958456437	4.1957986905064308E-81	phosphatidylinositol biosynthetic process
GO:0046855	16515	14	3	2	16	2	2	false	0.7583333333333325	0.9419298245614025	0.008333333333333328	inositol phosphate dephosphorylation
GO:0016817	16515	1312	3	1	3358	3	1	false	0.7739388940374677	0.9445959256107312	0.0	hydrolase activity, acting on acid anhydrides
GO:0009987	16515	12841	3	3	13878	3	1	false	0.7921516040267216	0.9445959256107312	0.0	cellular process
GO:0044238	16515	8708	3	3	9406	3	1	false	0.7934676642863485	0.9445959256107312	0.0	primary metabolic process
GO:0046474	16515	205	3	1	367	2	3	false	0.8058248090409967	0.9445959256107312	9.913361938054178E-109	glycerophospholipid biosynthetic process
GO:0043227	16515	7507	3	1	9283	1	1	false	0.808682537973074	0.9445959256107312	0.0	membrane-bounded organelle
GO:0043231	16515	7335	3	1	9029	1	2	false	0.812382323626683	0.9445959256107312	0.0	intracellular membrane-bounded organelle
GO:0043229	16515	9004	3	1	10673	1	2	false	0.8436240981907518	0.9445959256107312	0.0	intracellular organelle
GO:0043226	16515	9283	3	1	10934	1	1	false	0.849003109566795	0.9445959256107312	0.0	organelle
GO:0008150	16515	13878	3	3	14589	3	1	false	0.8607945342954457	0.9445959256107312	0.0	biological_process
GO:0005886	16515	5537	3	1	6400	1	2	false	0.8651562500031486	0.9445959256107312	0.0	plasma membrane
GO:0005488	16515	9221	3	2	11969	3	1	false	0.8660900684948571	0.9445959256107312	0.0	binding
GO:0006139	16515	4384	3	1	8848	3	5	false	0.8716214215197442	0.9445959256107312	0.0	nucleobase-containing compound metabolic process
GO:0071704	16515	8995	3	3	9406	3	1	false	0.874545178066278	0.9445959256107312	0.0	organic substance metabolic process
GO:0046483	16515	4528	3	1	8863	3	1	false	0.8830308143602525	0.9445959256107312	0.0	heterocycle metabolic process
GO:0006725	16515	4570	3	1	8863	3	1	false	0.8863985473680458	0.9445959256107312	0.0	cellular aromatic compound metabolic process
GO:0005622	16515	10525	3	1	11845	1	1	false	0.8885605740914505	0.9445959256107312	0.0	intracellular
GO:1901360	16515	4777	3	1	8995	3	1	false	0.8969252869804196	0.9449748559257992	0.0	organic cyclic compound metabolic process
GO:0034641	16515	5039	3	1	9147	3	2	false	0.909451659158212	0.9496928830147701	0.0	cellular nitrogen compound metabolic process
GO:0110165	16515	10934	3	1	11845	1	1	false	0.9230899113551975	0.9554790310518712	0.0	cellular anatomical entity
GO:0046872	16515	1729	3	1	1836	1	1	false	0.9417211328980686	0.9662877711475835	1.6689959932889248E-176	metal ion binding
GO:0006796	16515	2991	3	2	3009	2	1	false	0.9880697004732796	0.9985438878288648	1.6476590431454356E-47	phosphate-containing compound metabolic process
GO:0005575	16515	11845	3	1	14589	3	1	false	0.9933520138890299	0.9985438878288648	0.0	cellular_component
GO:0006807	16515	8339	3	1	9406	3	1	false	0.9985438878288648	0.9985438878288648	0.0	nitrogen compound metabolic process
GO:0000000	16515	14589	3	3	0	0	0	true	1.0	1.0	1.0	Gene Ontology
GO:0008934	16515	3	3	2	3	2	1	true	1.0	1.0	1.0	inositol monophosphate 1-phosphatase activity
GO:0016462	16515	1312	3	1	1312	1	1	true	1.0	1.0	1.0	pyrophosphatase activity
GO:0016818	16515	1312	3	1	1312	1	1	true	1.0	1.0	1.0	hydrolase activity, acting on acid anhydrides, in phosphorus-containing anhydrides
GO:0052832	16515	3	3	2	3	2	1	true	1.0	1.0	1.0	inositol monophosphate 3-phosphatase activity
GO:0052833	16515	3	3	2	3	2	1	true	1.0	1.0	1.0	inositol monophosphate 4-phosphatase activity
