## Supplementary File S4 for "PIGNON: A protein-protein interaction-guided functional enrichment analysis for quantitative proteomics": table-mcl2_cluster1123-Parent-Child-Union-Benjamini-Hochberg.txt

ID	Pop.total	Pop.term	Study.total	Study.term	Pop.family	Study.family	nparents	is.trivial	p	p.adjusted	p.min	name
GO:0006991	16515	11	3	1	3575	1	1	false	0.0030769230769177596	0.18598685265306564	3.325119171858723E-32	response to sterol depletion
GO:0035145	16515	20	3	1	6237	1	2	false	0.003206669873328718	0.18598685265306564	3.161211958771528E-58	exon-exon junction complex
GO:0070071	16515	13	3	1	991	1	1	false	0.013118062563068973	0.507231752438667	7.579665744055596E-30	proton-transporting two-sector ATPase complex assembly
GO:0032008	16515	37	3	1	1001	1	3	false	0.0369630369630403	0.6891183218619172	2.6013853793796835E-68	positive regulation of TOR signaling
GO:0031929	16515	112	3	1	2462	1	1	false	0.04549147034933751	0.6891183218619172	3.842659683728054E-197	TOR signaling
GO:0046839	16515	32	3	1	675	1	2	false	0.047407407407416675	0.6891183218619172	1.6093865432333564E-55	phospholipid dephosphorylation
GO:0032006	16515	91	3	1	1788	1	2	false	0.05089485458611154	0.6891183218619172	1.5045403644247684E-155	regulation of TOR signaling
GO:1901615	16515	460	3	1	8995	1	1	false	0.05113952195676116	0.6891183218619172	0.0	organic hydroxy compound metabolic process
GO:0008202	16515	290	3	1	5424	1	2	false	0.05346607669618323	0.6891183218619172	0.0	steroid metabolic process
GO:0030666	16515	151	3	1	2247	1	4	false	0.06720071206050801	0.7300699300700064	1.2112896445731883E-239	endocytic vesicle membrane
GO:0052866	16515	27	3	1	390	1	1	false	0.06923076923077648	0.7300699300700064	3.0079447956662187E-42	phosphatidylinositol phosphate phosphatase activity
GO:0032418	16515	70	3	1	807	1	1	false	0.08674101610905519	0.7815622816674063	8.628117213732829E-103	lysosome localization
GO:0005774	16515	390	3	1	4059	1	3	false	0.09608277900967076	0.7815622816674063	0.0	vacuolar membrane
GO:0044255	16515	922	3	1	8924	1	2	false	0.10331689825161527	0.7815622816674063	0.0	cellular lipid metabolic process
GO:0019637	16515	1008	3	1	9042	1	2	false	0.11147976111406734	0.7815622816674063	0.0	organophosphate metabolic process
GO:0006644	16515	380	3	1	3365	1	3	false	0.11292719167916948	0.7815622816674063	0.0	phospholipid metabolic process
GO:0046856	16515	24	3	1	204	1	2	false	0.11764705882352931	0.7815622816674063	9.399717959755147E-32	phosphatidylinositol dephosphorylation
GO:0006629	16515	1169	3	1	8996	1	2	false	0.1299466429528137	0.7815622816674063	0.0	lipid metabolic process
GO:0030139	16515	279	3	1	2016	1	1	false	0.138392857142735	0.7815622816674063	0.0	endocytic vesicle
GO:0016311	16515	451	3	1	2991	1	1	false	0.1507856904046252	0.7815622816674063	0.0	dephosphorylation
GO:0006066	16515	320	3	1	1883	1	2	false	0.1699415825810863	0.7815622816674063	0.0	alcohol metabolic process
GO:0000323	16515	673	3	1	3678	1	1	false	0.18297988037004675	0.7815622816674063	0.0	lytic vacuole
GO:0012506	16515	733	3	1	3955	1	2	false	0.18533501896324933	0.7815622816674063	0.0	vesicle membrane
GO:0010008	16515	454	3	1	2387	1	3	false	0.190196899874276	0.7815622816674063	0.0	endosome membrane
GO:0044281	16515	1811	3	1	9406	1	1	false	0.19253667871594604	0.7815622816674063	0.0	small molecule metabolic process
GO:0031902	16515	125	3	1	551	1	2	false	0.22686025408352306	0.7815622816674063	1.818413384550911E-127	late endosome membrane
GO:0005768	16515	865	3	1	3629	1	2	false	0.23835767429003096	0.7815622816674063	0.0	endosome
GO:1904263	16515	15	3	1	61	1	3	false	0.2459016393442652	0.7815622816674063	1.4176356285069309E-14	positive regulation of TORC1 signaling
GO:0048584	16515	2094	3	1	8465	1	3	false	0.24737152983037777	0.7815622816674063	0.0	positive regulation of response to stimulus
GO:0098805	16515	1574	3	1	6329	1	1	false	0.24869647653637014	0.7815622816674063	0.0	whole membrane
GO:0023056	16515	1745	3	1	6990	1	3	false	0.2496423462091536	0.7815622816674063	0.0	positive regulation of signaling
GO:0034597	16515	4	3	1	16	1	2	false	0.24999999999999983	0.7815622816674063	5.494505494505489E-4	phosphatidylinositol-4,5-bisphosphate 4-phosphatase activity
GO:0010647	16515	1736	3	1	6661	1	3	false	0.26062152829911533	0.7815622816674063	0.0	positive regulation of cell communication
GO:0043933	16515	1711	3	1	6509	1	1	false	0.2628667998149334	0.7815622816674063	0.0	protein-containing complex subunit organization
GO:0005770	16515	244	3	1	865	1	1	false	0.28208092485563835	0.7815622816674063	1.0840660328665757E-222	late endosome
GO:0016125	16515	152	3	1	526	1	2	false	0.28897338403047956	0.7815622816674063	1.18011379183299E-136	sterol metabolic process
GO:0030258	16515	269	3	1	922	1	1	false	0.291757049891609	0.7815622816674063	6.294618240327923E-241	lipid modification
GO:0051640	16515	807	3	1	2730	1	1	false	0.295604395603829	0.7815622816674063	0.0	organelle localization
GO:0034596	16515	8	3	1	27	1	1	false	0.29629629629629634	0.7815622816674063	4.504352330439255E-7	phosphatidylinositol phosphate 4-phosphatase activity
GO:0016788	16515	1001	3	1	3358	1	1	false	0.29809410363316363	0.7815622816674063	0.0	hydrolase activity, acting on ester bonds
GO:0009967	16515	1541	3	1	4877	1	5	false	0.31597293418101735	0.7815622816674063	0.0	positive regulation of signal transduction
GO:1902533	16515	938	3	1	2860	1	3	false	0.3279720279723699	0.7815622816674063	0.0	positive regulation of intracellular signal transduction
GO:0031410	16515	2016	3	1	6076	1	2	false	0.33179723502221276	0.7815622816674063	0.0	cytoplasmic vesicle
GO:0006793	16515	3009	3	1	8863	1	1	false	0.33950129752937425	0.7815622816674063	0.0	phosphorus metabolic process
GO:0030670	16515	71	3	1	204	1	2	false	0.34803921568627033	0.7815622816674063	9.538742742441285E-57	phagocytic vesicle membrane
GO:0030659	16515	712	3	1	2028	1	2	false	0.3510848126235035	0.7815622816674063	0.0	cytoplasmic vesicle membrane
GO:0048522	16515	4621	3	1	12886	1	3	false	0.3586062393309947	0.7815622816674063	0.0	positive regulation of cellular process
GO:0007165	16515	4610	3	1	12851	1	5	false	0.3587269473171458	0.7815622816674063	0.0	signal transduction
GO:0023052	16515	5095	3	1	13878	1	1	false	0.36712782821832307	0.7815622816674063	0.0	signaling
GO:0023051	16515	3308	3	1	9004	1	2	false	0.3673922701004737	0.7815622816674063	0.0	regulation of signaling
GO:1903432	16515	36	3	1	95	1	2	false	0.37894736842104254	0.7815622816674063	4.994124111307951E-27	regulation of TORC1 signaling
GO:0048583	16515	3777	3	1	9953	1	2	false	0.3794835727913067	0.7815622816674063	0.0	regulation of response to stimulus
GO:0048518	16515	5275	3	1	13878	1	2	false	0.380097996832367	0.7815622816674063	0.0	positive regulation of biological process
GO:0038202	16515	43	3	1	112	1	1	false	0.38392857142857856	0.7815622816674063	5.235944327914242E-32	TORC1 signaling
GO:0035556	16515	2462	3	1	11378	2	2	false	0.38595850583595853	0.7815622816674063	0.0	intracellular signal transduction
GO:0010646	16515	3269	3	1	8383	1	2	false	0.3899558630587546	0.7815622816674063	0.0	regulation of cell communication
GO:0097708	16515	2016	3	1	9006	2	2	false	0.39761166070901616	0.7815622816674063	0.0	intracellular vesicle
GO:0007154	16515	5113	3	1	12841	1	1	false	0.39817771201378316	0.7815622816674063	0.0	cell communication
GO:0022607	16515	2668	3	1	6683	1	2	false	0.3992219063298667	0.7815622816674063	0.0	cellular component assembly
GO:0051179	16515	5875	3	1	13878	1	1	false	0.42333189220573325	0.7815622816674063	0.0	localization
GO:0046486	16515	395	3	1	922	1	1	false	0.4284164859003147	0.7815622816674063	1.3937572883699088E-272	glycerolipid metabolic process
GO:0044085	16515	2890	3	1	6683	1	1	false	0.43244052072595757	0.7815622816674063	0.0	cellular component biogenesis
GO:0045335	16515	125	3	1	279	1	1	false	0.4480286738351556	0.7815622816674063	9.711089125449943E-83	phagocytic vesicle
GO:0051716	16515	5952	3	1	13037	1	2	false	0.4565467515523633	0.7815622816674063	0.0	cellular response to stimulus
GO:0070070	16515	6	3	1	13	1	1	false	0.46153846153846195	0.7815622816674063	5.827505827505821E-4	proton-transporting V-type ATPase complex assembly
GO:0051641	16515	2730	3	1	5875	1	1	false	0.46468085106490864	0.7815622816674063	0.0	cellular localization
GO:0031982	16515	2029	3	1	7507	2	1	false	0.4675365608661711	0.7815622816674063	0.0	vesicle
GO:1902652	16515	150	3	1	320	1	1	false	0.46874999999996253	0.7815622816674063	1.9594696070107363E-95	secondary alcohol metabolic process
GO:0071840	16515	6683	3	1	13878	1	1	false	0.4815535379752995	0.7815622816674063	0.0	cellular component organization or biogenesis
GO:0006950	16515	3575	3	1	7281	1	1	false	0.4910039829684965	0.7815622816674063	0.0	response to stress
GO:0065003	16515	1426	3	1	2900	1	2	false	0.49172413793162234	0.7815622816674063	0.0	protein-containing complex assembly
GO:0016043	16515	6509	3	1	12854	1	2	false	0.5063793371695241	0.7815622816674063	0.0	cellular component organization
GO:0005765	16515	344	3	1	673	1	2	false	0.5111441307578012	0.7815622816674063	9.807028884111846E-202	lysosomal membrane
GO:1902531	16515	1775	3	1	3387	1	2	false	0.5240625922641011	0.7815622816674063	0.0	regulation of intracellular signal transduction
GO:0050896	16515	7281	3	1	13878	1	1	false	0.5246433203680587	0.7815622816674063	0.0	response to stimulus
GO:0016787	16515	3358	3	1	6357	1	1	false	0.5282365895857171	0.7815622816674063	0.0	hydrolase activity
GO:1901360	16515	4777	3	1	8995	1	1	false	0.5310728182328325	0.7815622816674063	0.0	organic cyclic compound metabolic process
GO:0003824	16515	6357	3	1	11969	1	1	false	0.5311220653368192	0.7815622816674063	0.0	catalytic activity
GO:0012505	16515	3456	3	1	10934	2	3	false	0.5322708642390094	0.7815622816674063	0.0	endomembrane system
GO:0009966	16515	2880	3	1	5336	1	4	false	0.539730134934311	0.782608695654751	0.0	regulation of signal transduction
GO:0031090	16515	3159	3	1	9284	2	2	false	0.5647710326371135	0.8069491484124894	0.0	organelle membrane
GO:0042578	16515	571	3	1	1001	1	1	false	0.5704295704295185	0.8069491484124894	3.8920527776558893E-296	phosphoric ester hydrolase activity
GO:0098588	16515	1881	3	1	3159	1	1	false	0.5954415954409462	0.8291968210273294	0.0	bounding membrane of organelle
GO:0046488	16515	196	3	1	322	1	1	false	0.6086956521738635	0.8291968210273294	5.509634332467829E-93	phosphatidylinositol metabolic process
GO:0016791	16515	390	3	1	631	1	2	false	0.6180665610141629	0.8291968210273294	1.7724745606628105E-181	phosphatase activity
GO:0106019	16515	13	3	1	21	1	1	false	0.6190476190476191	0.8291968210273294	4.914246400314525E-6	phosphatidylinositol-4,5-bisphosphate phosphatase activity
GO:0032991	16515	4639	3	1	11845	2	1	false	0.6299207126241301	0.8291968210273294	0.0	protein-containing complex
GO:0050794	16515	8239	3	1	12995	1	2	false	0.6340130819556123	0.8291968210273294	0.0	regulation of cellular process
GO:0050789	16515	8917	3	1	13878	1	2	false	0.6425277417508793	0.8291968210273294	0.0	regulation of biological process
GO:0043227	16515	7507	3	2	9283	2	1	false	0.6539507789273495	0.8291968210273294	0.0	membrane-bounded organelle
GO:0005575	16515	11845	3	2	14589	2	1	false	0.6591923897048987	0.8291968210273294	0.0	cellular_component
GO:0043231	16515	7335	3	2	9029	2	2	false	0.6599481570113728	0.8291968210273294	0.0	intracellular membrane-bounded organelle
GO:0008152	16515	9406	3	1	13878	1	1	false	0.6777633664824914	0.8291968210273294	0.0	metabolic process
GO:0044237	16515	8863	3	1	13059	1	2	false	0.678689026725022	0.8291968210273294	0.0	cellular metabolic process
GO:0005773	16515	3678	3	1	8452	2	2	false	0.6809885589101732	0.8291968210273294	0.0	vacuole
GO:0065007	16515	9584	3	1	13878	1	1	false	0.6905894221131463	0.8291968210273294	0.0	biological regulation
GO:0034622	16515	991	3	1	1426	1	1	false	0.6949509116407051	0.8291968210273294	0.0	cellular protein-containing complex assembly
GO:0005634	16515	3375	3	1	7335	2	1	false	0.7085663712699258	0.8291968210273294	0.0	nucleus
GO:0043229	16515	9004	3	2	10673	2	2	false	0.711689257491939	0.8291968210273294	0.0	intracellular organelle
GO:0043226	16515	9283	3	2	10934	2	1	false	0.7207945543817764	0.8291968210273294	0.0	organelle
GO:0006650	16515	322	3	1	446	1	2	false	0.7219730941703472	0.8291968210273294	7.689835624801014E-114	glycerophospholipid metabolic process
GO:0071944	16515	5612	3	1	10934	2	1	false	0.7631083725987806	0.8668357724508569	0.0	cell periphery
GO:0005737	16515	6076	3	1	11683	2	2	false	0.7696903841589504	0.8668357724508569	0.0	cytoplasm
GO:0034593	16515	21	3	1	27	1	1	false	0.7777777777777775	0.8675213675213672	3.3782642478294425E-6	phosphatidylinositol bisphosphate phosphatase activity
GO:0005622	16515	10525	3	2	11845	2	1	false	0.7895315334192725	0.8722443607298629	0.0	intracellular
GO:0016020	16515	6329	3	1	10934	2	1	false	0.8226437359952804	0.9002516356174767	0.0	membrane
GO:0110165	16515	10934	3	2	11845	2	1	false	0.8520889902826382	0.9207167431226169	0.0	cellular anatomical entity
GO:0008203	16515	140	3	1	162	1	2	false	0.8641975308641806	0.9207167431226169	1.2304938568846953E-27	cholesterol metabolic process
GO:0005886	16515	5537	3	1	6400	1	2	false	0.8651562500031486	0.9207167431226169	0.0	plasma membrane
GO:0098852	16515	344	3	1	390	1	1	false	0.8820512820514228	0.9301631701633185	5.6465436715168856E-61	lytic vacuole membrane
GO:0009987	16515	12841	3	1	13878	1	1	false	0.9252774175035601	0.958856049337756	0.0	cellular process
GO:0044238	16515	8708	3	1	9406	1	1	false	0.9257920476364541	0.958856049337756	0.0	primary metabolic process
GO:0071704	16515	8995	3	1	9406	1	1	false	0.9563044864969051	0.9816931011826636	0.0	organic substance metabolic process
GO:0003674	16515	11969	3	1	14589	2	1	false	0.9677584797929262	0.9847366987366617	0.0	molecular_function
GO:0006796	16515	2991	3	1	3009	1	1	false	0.9940179461596822	0.9976280437714042	1.6476590431454356E-47	phosphate-containing compound metabolic process
GO:0008150	16515	13878	3	1	14589	2	1	false	0.9976280437714042	0.9976280437714042	0.0	biological_process
GO:0000000	16515	14589	3	2	0	0	0	true	1.0	1.0	1.0	Gene Ontology
GO:0005764	16515	673	3	1	673	1	1	true	1.0	1.0	1.0	lysosome
