## Supplementary File S4 for "PIGNON: A protein-protein interaction-guided functional enrichment analysis for quantitative proteomics": table-mcl2_cluster1124-Parent-Child-Union-Benjamini-Hochberg.txt

ID	Pop.total	Pop.term	Study.total	Study.term	Pop.family	Study.family	nparents	is.trivial	p	p.adjusted	p.min	name
GO:0002277	16515	3	3	1	529	1	2	false	0.005671077504725814	0.783040559438791	4.07615828929062E-8	myeloid dendritic cell activation involved in immune response
GO:0060089	16515	856	3	2	11969	3	1	false	0.01459863825478234	0.783040559438791	0.0	molecular transducer activity
GO:0050858	16515	27	3	1	1466	1	4	false	0.018417462482957593	0.783040559438791	4.528763950538141E-58	negative regulation of antigen receptor-mediated signaling pathway
GO:0140272	16515	70	3	1	9221	3	1	false	0.0226040863817053	0.783040559438791	4.549597874336964E-178	exogenous protein binding
GO:0009975	16515	207	3	1	6357	1	1	false	0.03256252949501825	0.783040559438791	0.0	cyclase activity
GO:0001773	16515	23	3	1	604	1	1	false	0.03807947019868249	0.783040559438791	4.293994390400333E-42	myeloid dendritic cell activation
GO:0032695	16515	11	3	1	261	1	3	false	0.042145593869727715	0.783040559438791	1.290864399209122E-19	negative regulation of interleukin-12 production
GO:0007165	16515	4610	3	3	12851	3	5	false	0.04614352026618634	0.783040559438791	0.0	signal transduction
GO:0023052	16515	5095	3	3	13878	3	1	false	0.04946409214546519	0.783040559438791	0.0	signaling
GO:0023051	16515	3308	3	3	9004	3	2	false	0.04956108437181374	0.783040559438791	0.0	regulation of signaling
GO:0007190	16515	120	3	1	2225	1	1	false	0.05393258426968164	0.783040559438791	3.673503233736804E-202	activation of adenylate cyclase activity
GO:0050854	16515	60	3	1	3268	3	3	false	0.05409074479560607	0.783040559438791	1.9948642829427727E-129	regulation of antigen receptor-mediated signaling pathway
GO:0048583	16515	3777	3	3	9953	3	2	false	0.054621651720049555	0.783040559438791	0.0	regulation of response to stimulus
GO:0010646	16515	3269	3	3	8383	3	2	false	0.059265661966642014	0.783040559438791	0.0	regulation of cell communication
GO:0007154	16515	5113	3	3	12841	3	1	false	0.06310698768147596	0.783040559438791	0.0	cell communication
GO:0016829	16515	416	3	1	6357	1	1	false	0.06543967280157695	0.783040559438791	0.0	lyase activity
GO:0009986	16515	740	3	1	10934	1	1	false	0.06767880007339104	0.783040559438791	0.0	cell surface
GO:0032615	16515	52	3	1	686	1	1	false	0.07580174927115393	0.783040559438791	1.901491863966612E-79	interleukin-12 production
GO:0032655	16515	50	3	1	633	1	2	false	0.07898894154819713	0.783040559438791	1.8886664992297406E-75	regulation of interleukin-12 production
GO:0051339	16515	199	3	1	2405	1	2	false	0.08274428274423203	0.783040559438791	2.5923216380630745E-297	regulation of lyase activity
GO:0002376	16515	2527	3	2	13878	3	1	false	0.08737190021409164	0.783040559438791	0.0	immune system process
GO:0031279	16515	200	3	1	2232	1	2	false	0.08960573476696593	0.783040559438791	1.41558007126991E-291	regulation of cyclase activity
GO:0051716	16515	5952	3	3	13037	3	2	false	0.09513422524139778	0.783040559438791	0.0	cellular response to stimulus
GO:0050860	16515	20	3	1	194	1	3	false	0.10309278350515952	0.783040559438791	1.1760967547067737E-27	negative regulation of T cell receptor signaling pathway
GO:0019902	16515	238	3	1	2163	1	1	false	0.11003236245963954	0.783040559438791	0.0	phosphatase binding
GO:0001816	16515	686	3	1	6028	1	1	false	0.11380225613827476	0.783040559438791	0.0	cytokine production
GO:0002683	16515	351	3	1	5907	2	3	false	0.11532065676948089	0.783040559438791	0.0	negative regulation of immune system process
GO:0006909	16515	247	3	1	2128	1	1	false	0.1160714285713598	0.783040559438791	0.0	phagocytosis
GO:0035556	16515	2462	3	2	11378	3	2	false	0.12017612914321155	0.783040559438791	0.0	intracellular signal transduction
GO:0006955	16515	1668	3	2	7504	3	2	false	0.1262233021168912	0.783040559438791	0.0	immune response
GO:0032715	16515	40	3	1	307	1	3	false	0.1302931596091101	0.783040559438791	3.8032420049141514E-51	negative regulation of interleukin-6 production
GO:0002768	16515	369	3	1	2606	1	2	false	0.1415963161935311	0.783040559438791	0.0	immune response-regulating cell surface receptor signaling pathway
GO:0050896	16515	7281	3	3	13878	3	1	false	0.14438010959247394	0.783040559438791	0.0	response to stimulus
GO:0051427	16515	178	3	1	1183	1	1	false	0.15046491969564438	0.783040559438791	7.939605335590596E-217	hormone receptor binding
GO:0048584	16515	2094	3	2	8465	3	3	false	0.15327002366904632	0.783040559438791	0.0	positive regulation of response to stimulus
GO:0070304	16515	160	3	1	1022	1	3	false	0.15655577299419027	0.783040559438791	7.448275598267853E-192	positive regulation of stress-activated protein kinase signaling cascade
GO:0009966	16515	2880	3	3	5336	3	4	false	0.15715264184883895	0.783040559438791	0.0	regulation of signal transduction
GO:0031098	16515	295	3	1	3512	2	2	false	0.16096174145798445	0.783040559438791	0.0	stress-activated protein kinase signaling cascade
GO:0001818	16515	230	3	1	1391	1	3	false	0.1653486700214922	0.783040559438791	4.369587958165681E-270	negative regulation of cytokine production
GO:0008284	16515	816	3	1	4921	1	3	false	0.1658199552931334	0.783040559438791	0.0	positive regulation of cell population proliferation
GO:0050856	16515	38	3	1	209	1	2	false	0.18181818181819084	0.783040559438791	1.288057512107846E-42	regulation of T cell receptor signaling pathway
GO:1903556	16515	55	3	1	300	1	3	false	0.18333333333332902	0.783040559438791	1.4296869922817354E-61	negative regulation of tumor necrosis factor superfamily cytokine production
GO:0032635	16515	133	3	1	686	1	1	false	0.19387755102044454	0.783040559438791	7.8600181687672175E-146	interleukin-6 production
GO:0051701	16515	176	3	1	901	1	1	false	0.19533851276350522	0.783040559438791	1.6715365821894953E-192	interaction with host
GO:0032675	16515	128	3	1	636	1	2	false	0.2012578616352034	0.783040559438791	5.0946188885024237E-138	regulation of interleukin-6 production
GO:0070302	16515	221	3	1	2076	2	3	false	0.20162267567407083	0.783040559438791	7.441940008568269E-305	regulation of stress-activated protein kinase signaling cascade
GO:0071706	16515	141	3	1	686	1	1	false	0.20553935860062428	0.783040559438791	1.2068443399567909E-150	tumor necrosis factor superfamily cytokine production
GO:0043949	16515	202	3	1	1785	2	2	false	0.21358040974253986	0.783040559438791	6.470086290974473E-273	regulation of cAMP-mediated signaling
GO:0002764	16515	372	3	1	4777	3	2	false	0.2159405868376334	0.783040559438791	0.0	immune response-regulating signaling pathway
GO:0080135	16515	675	3	1	8569	3	3	false	0.2182139190928666	0.783040559438791	0.0	regulation of cellular response to stress
GO:1903555	16515	139	3	1	634	1	2	false	0.21924290220824083	0.783040559438791	3.9918380435098813E-144	regulation of tumor necrosis factor superfamily cytokine production
GO:0048018	16515	384	3	1	4802	3	3	false	0.22126969417661893	0.783040559438791	0.0	receptor ligand activity
GO:0001817	16515	632	3	1	2817	1	2	false	0.2243521476746345	0.783040559438791	0.0	regulation of cytokine production
GO:0005179	16515	87	3	1	384	1	1	false	0.2265625000000197	0.783040559438791	1.1944171700918906E-88	hormone activity
GO:0051241	16515	1010	3	1	7773	2	3	false	0.2430048548816202	0.783040559438791	0.0	negative regulation of multicellular organismal process
GO:0010562	16515	1074	3	1	4324	1	3	false	0.24838112858466996	0.783040559438791	0.0	positive regulation of phosphorus metabolic process
GO:0022610	16515	1260	3	1	13878	3	1	false	0.24840904693537902	0.783040559438791	0.0	biological adhesion
GO:0046983	16515	799	3	1	5904	2	1	false	0.2523690356331033	0.783040559438791	0.0	protein dimerization activity
GO:0050794	16515	8239	3	3	12995	3	2	false	0.2548219130141133	0.783040559438791	0.0	regulation of cellular process
GO:0007187	16515	197	3	1	764	1	2	false	0.2578534031413294	0.783040559438791	1.2299375531879942E-188	G protein-coupled receptor signaling pathway, coupled to cyclic nucleotide second messenger
GO:0030545	16515	411	3	1	1567	1	1	false	0.2622846202935484	0.783040559438791	0.0	receptor regulator activity
GO:0051247	16515	1579	3	1	5964	1	4	false	0.26475519785380186	0.783040559438791	0.0	positive regulation of protein metabolic process
GO:0048519	16515	4686	3	2	13878	3	2	false	0.2650266090557969	0.783040559438791	0.0	negative regulation of biological process
GO:0050789	16515	8917	3	3	13878	3	2	false	0.26523046784051957	0.783040559438791	0.0	regulation of biological process
GO:0001775	16515	1263	3	1	12841	3	1	false	0.26701847533669537	0.783040559438791	0.0	cell activation
GO:0032270	16515	1481	3	1	5504	1	4	false	0.2690770348842491	0.783040559438791	0.0	positive regulation of cellular protein metabolic process
GO:0031325	16515	2641	3	1	9799	1	4	false	0.26951729768258487	0.783040559438791	0.0	positive regulation of cellular metabolic process
GO:0002684	16515	887	3	1	6068	2	3	false	0.2710062834931745	0.783040559438791	0.0	positive regulation of immune system process
GO:0032874	16515	158	3	1	572	1	4	false	0.2762237762237824	0.783040559438791	1.0565896010529273E-145	positive regulation of stress-activated MAPK cascade
GO:0051174	16515	1639	3	1	5798	1	2	false	0.2826836840292832	0.783040559438791	0.0	regulation of phosphorus metabolic process
GO:0031401	16515	1143	3	1	3972	1	3	false	0.2877643504531045	0.783040559438791	0.0	positive regulation of protein modification process
GO:0051173	16515	2492	3	1	8444	1	3	false	0.29512079583070805	0.783040559438791	0.0	positive regulation of nitrogen compound metabolic process
GO:0002253	16515	413	3	1	2527	2	2	false	0.30021296521636315	0.783040559438791	0.0	activation of immune response
GO:0008283	16515	1612	3	1	13878	3	1	false	0.309575980064994	0.783040559438791	0.0	cell population proliferation
GO:0051403	16515	267	3	1	861	1	2	false	0.3101045296168499	0.783040559438791	1.0042303782305699E-230	stress-activated MAPK cascade
GO:0050790	16515	2225	3	1	7147	1	2	false	0.31131943472872503	0.783040559438791	0.0	regulation of catalytic activity
GO:0070374	16515	178	3	1	569	1	3	false	0.31282952548330656	0.783040559438791	7.944332846595536E-153	positive regulation of ERK1 and ERK2 cascade
GO:0043410	16515	494	3	1	1572	1	4	false	0.3142493638675874	0.783040559438791	0.0	positive regulation of MAPK cascade
GO:0032872	16515	218	3	1	687	1	3	false	0.3173216885007101	0.783040559438791	1.1479347801484123E-185	regulation of stress-activated MAPK cascade
GO:0048518	16515	5275	3	2	13878	3	2	false	0.32358231885316724	0.783040559438791	0.0	positive regulation of biological process
GO:0070371	16515	273	3	1	840	1	1	false	0.3250000000000641	0.783040559438791	3.100082128809055E-229	ERK1 and ERK2 cascade
GO:0065007	16515	9584	3	3	13878	3	1	false	0.32931968937529044	0.783040559438791	0.0	biological regulation
GO:0010604	16515	2560	3	1	7739	1	3	false	0.33079209200210213	0.783040559438791	0.0	positive regulation of macromolecule metabolic process
GO:0006793	16515	3009	3	1	8863	1	1	false	0.33950129752937425	0.783040559438791	0.0	phosphorus metabolic process
GO:0098772	16515	1567	3	1	11969	3	2	false	0.3436121302143337	0.783040559438791	0.0	molecular function regulator
GO:0046718	16515	112	3	1	321	1	2	false	0.3489096573208774	0.783040559438791	1.4648058305389658E-89	viral entry into host cell
GO:0046982	16515	280	3	1	799	1	1	false	0.3504380475594878	0.783040559438791	5.893370673055447E-224	protein heterodimerization activity
GO:0044419	16515	1871	3	1	13878	3	1	false	0.3523978954526857	0.783040559438791	0.0	interspecies interaction between organisms
GO:0050778	16515	585	3	1	2983	2	4	false	0.35381582151295093	0.783040559438791	0.0	positive regulation of immune response
GO:0019058	16515	310	3	1	865	1	1	false	0.35838150289030446	0.783040559438791	2.7186111839671737E-244	viral life cycle
GO:0045937	16515	1074	3	1	2991	1	3	false	0.35907723169522693	0.783040559438791	0.0	positive regulation of phosphate metabolic process
GO:0005102	16515	1183	3	1	5904	2	1	false	0.360623209823149	0.783040559438791	0.0	signaling receptor binding
GO:0019932	16515	499	3	1	2462	2	1	false	0.3643476742459505	0.783040559438791	0.0	second-messenger-mediated signaling
GO:0002682	16515	1311	3	1	9249	3	2	false	0.3678419453544858	0.783040559438791	0.0	regulation of immune system process
GO:0051246	16515	2575	3	1	6895	1	4	false	0.373459028281628	0.783040559438791	0.0	regulation of protein metabolic process
GO:0032268	16515	2427	3	1	6488	1	3	false	0.37407521578362996	0.783040559438791	0.0	regulation of cellular protein metabolic process
GO:0070372	16515	255	3	1	672	1	2	false	0.37946428571426466	0.783040559438791	5.905378215225624E-193	regulation of ERK1 and ERK2 cascade
GO:0002250	16515	354	3	1	1668	2	1	false	0.3795190602172928	0.783040559438791	0.0	adaptive immune response
GO:0032720	16515	54	3	1	141	1	3	false	0.3829787234042635	0.783040559438791	2.563359521770328E-40	negative regulation of tumor necrosis factor production
GO:0006952	16515	1379	3	1	3575	1	1	false	0.3857342657333946	0.783040559438791	0.0	defense response
GO:0031399	16515	1687	3	1	4320	1	2	false	0.39050925925843455	0.7848849468263586	0.0	regulation of protein modification process
GO:0007186	16515	729	3	1	4610	3	1	false	0.40341127131315935	0.8028675301624643	0.0	G protein-coupled receptor signaling pathway
GO:0042127	16515	1354	3	1	8277	3	2	false	0.4148956375309298	0.817706936104648	0.0	regulation of cell population proliferation
GO:0048585	16515	1457	3	1	8481	3	3	false	0.43195800278670854	0.8256355715442752	0.0	negative regulation of response to stimulus
GO:0023014	16515	859	3	1	4966	3	2	false	0.4344134560553147	0.8256355715442752	0.0	signal transduction by protein phosphorylation
GO:0009607	16515	1277	3	1	7281	3	1	false	0.43932539175686763	0.8256355715442752	0.0	response to biotic stimulus
GO:0050776	16515	807	3	1	4478	3	3	false	0.44914550324463204	0.8256355715442752	0.0	regulation of immune response
GO:0023057	16515	1267	3	1	7020	3	3	false	0.4496602267273293	0.8256355715442752	0.0	negative regulation of signaling
GO:0016192	16515	2128	3	1	4702	1	1	false	0.45257337303454787	0.8256355715442752	0.0	vesicle-mediated transport
GO:0042327	16515	1021	3	1	2255	1	3	false	0.4527716186250581	0.8256355715442752	0.0	positive regulation of phosphorylation
GO:0006468	16515	1849	3	1	4070	1	2	false	0.45429975429954694	0.8256355715442752	0.0	protein phosphorylation
GO:0005488	16515	9221	3	3	11969	3	1	false	0.4572229480303556	0.8256355715442752	0.0	binding
GO:0001934	16515	951	3	1	2058	1	4	false	0.46209912536478737	0.8256355715442752	0.0	positive regulation of protein phosphorylation
GO:0010648	16515	1264	3	1	6700	3	3	false	0.465966247146143	0.8256355715442752	0.0	negative regulation of cell communication
GO:0009893	16515	2828	3	1	10458	2	3	false	0.4677245848649835	0.8256355715442752	0.0	positive regulation of metabolic process
GO:0043408	16515	663	3	1	2391	2	3	false	0.47777386958423257	0.8355283293820011	0.0	regulation of MAPK cascade
GO:0044403	16515	901	3	1	1871	1	1	false	0.48156066274726167	0.8355283293820011	0.0	symbiotic process
GO:0007189	16515	110	3	1	224	1	3	false	0.49107142857141234	0.8399867588264461	7.217585119450678E-67	adenylate cyclase-activating G protein-coupled receptor signaling pathway
GO:0016849	16515	212	3	1	416	1	1	false	0.5096153846154484	0.8399867588264461	1.6319939215478577E-124	phosphorus-oxygen lyase activity
GO:0043207	16515	1256	3	1	2462	1	2	false	0.5101543460606558	0.8399867588264461	0.0	response to external biotic stimulus
GO:0051171	16515	4412	3	1	8635	1	2	false	0.5109438332384818	0.8399867588264461	0.0	regulation of nitrogen compound metabolic process
GO:0080090	16515	4581	3	1	8908	1	2	false	0.5142568477784497	0.8399867588264461	0.0	regulation of primary metabolic process
GO:0019935	16515	257	3	1	499	1	1	false	0.5150300601201637	0.8399867588264461	2.1433384155952373E-149	cyclic-nucleotide-mediated signaling
GO:0043412	16515	3949	3	1	7606	1	1	false	0.5191953720732142	0.8399867588264461	0.0	macromolecule modification
GO:0002263	16515	642	3	1	2060	2	3	false	0.5262791344648166	0.8399867588264461	0.0	cell activation involved in immune response
GO:0002274	16515	604	3	1	1132	1	1	false	0.5335689045936902	0.8399867588264461	0.0	myeloid leukocyte activation
GO:1902531	16515	1775	3	2	3387	3	2	false	0.5360766627585126	0.8399867588264461	0.0	regulation of intracellular signal transduction
GO:0019220	16515	1639	3	1	2991	1	2	false	0.547977265128627	0.8399867588264461	0.0	regulation of phosphate metabolic process
GO:1902533	16515	938	3	1	2860	2	3	false	0.5484554969345287	0.8399867588264461	0.0	positive regulation of intracellular signal transduction
GO:0046649	16515	621	3	1	1132	1	1	false	0.5485865724382842	0.8399867588264461	0.0	lymphocyte activation
GO:0003674	16515	11969	3	3	14589	3	1	false	0.5521759367843886	0.8399867588264461	0.0	molecular_function
GO:0009968	16515	1148	3	1	4789	3	5	false	0.5606185558914727	0.8399867588264461	0.0	negative regulation of signal transduction
GO:0080134	16515	1277	3	1	5300	3	2	false	0.5627352896088343	0.8399867588264461	0.0	regulation of response to stress
GO:0000165	16515	840	3	1	2466	2	2	false	0.5653257527511075	0.8399867588264461	0.0	MAPK cascade
GO:0002366	16515	641	3	1	1133	1	2	false	0.5657546337157006	0.8399867588264461	0.0	leukocyte activation involved in immune response
GO:0046330	16515	132	3	1	229	1	3	false	0.5764192139737492	0.8399867588264461	3.1887902391847E-67	positive regulation of JNK cascade
GO:0023056	16515	1745	3	1	6990	3	3	false	0.577581509070233	0.8399867588264461	0.0	positive regulation of signaling
GO:0060255	16515	4602	3	1	7947	1	2	false	0.5790864477184862	0.8399867588264461	0.0	regulation of macromolecule metabolic process
GO:0001932	16515	1331	3	1	2298	1	3	false	0.5791993037423211	0.8399867588264461	0.0	regulation of protein phosphorylation
GO:0065009	16515	3314	3	1	13061	3	2	false	0.5844247371006234	0.8399867588264461	0.0	regulation of molecular function
GO:0098542	16515	941	3	1	1609	1	2	false	0.5848353014288356	0.8399867588264461	0.0	defense response to other organism
GO:0019538	16515	5250	3	1	8935	1	3	false	0.5875769445978096	0.8399867588264461	0.0	protein metabolic process
GO:0010647	16515	1736	3	1	6661	3	3	false	0.5958603722064426	0.8437778779537497	0.0	positive regulation of cell communication
GO:0019899	16515	2163	3	1	5904	2	1	false	0.5985419429819703	0.8437778779537497	0.0	enzyme binding
GO:0001618	16515	69	3	1	113	1	2	false	0.6106194690265666	0.8548672566371932	2.0387747825506962E-32	virus receptor activity
GO:0051239	16515	2782	3	1	10089	3	2	false	0.6201398118023336	0.8622491903826967	0.0	regulation of multicellular organismal process
GO:0042325	16515	1477	3	1	2359	1	2	false	0.6261127596442257	0.8646319061753593	0.0	regulation of phosphorylation
GO:0050851	16515	213	3	1	336	1	1	false	0.63392857142861	0.8695101351351882	3.152144557126253E-95	antigen receptor-mediated signaling pathway
GO:0033554	16515	1926	3	1	6548	3	2	false	0.6483740871929364	0.8833553000011147	0.0	cellular response to stress
GO:0044267	16515	4687	3	1	7022	1	2	false	0.6674736542281041	0.883887184730603	0.0	cellular protein metabolic process
GO:0051707	16515	1254	3	1	1873	1	2	false	0.6695141484244481	0.883887184730603	0.0	response to other organism
GO:0002252	16515	1079	3	1	2527	2	1	false	0.6717547086854766	0.883887184730603	0.0	immune effector process
GO:0045087	16515	757	3	1	1772	2	2	false	0.6720393650903149	0.883887184730603	0.0	innate immune response
GO:0009967	16515	1541	3	1	4877	3	5	false	0.6800394732172013	0.883887184730603	0.0	positive regulation of signal transduction
GO:0045321	16515	1132	3	1	2605	2	2	false	0.6803594646928965	0.883887184730603	0.0	leukocyte activation
GO:1901564	16515	6170	3	1	9003	1	2	false	0.6853271131903249	0.883887184730603	0.0	organonitrogen compound metabolic process
GO:0048523	16515	4164	3	1	12864	3	3	false	0.6906991022846116	0.883887184730603	0.0	negative regulation of cellular process
GO:0036211	16515	3764	3	1	5415	1	2	false	0.6951061865182656	0.883887184730603	0.0	protein modification process
GO:0044409	16515	124	3	1	176	1	1	false	0.7045454545454876	0.883887184730603	6.138490908730718E-46	entry into host
GO:0005515	16515	5904	3	2	9221	3	1	false	0.7049167554548422	0.883887184730603	0.0	protein binding
GO:0009605	16515	2447	3	1	7281	3	1	false	0.7074121840707224	0.883887184730603	0.0	response to external stimulus
GO:0046328	16515	175	3	1	247	1	2	false	0.708502024291427	0.883887184730603	3.2880656049258255E-64	regulation of JNK cascade
GO:0002275	16515	511	3	1	720	1	2	false	0.7097222222221098	0.883887184730603	1.3157014001705533E-187	myeloid cell activation involved in immune response
GO:0044260	16515	6589	3	1	9167	1	2	false	0.7187738627761757	0.888000977517219	0.0	cellular macromolecule metabolic process
GO:0007188	16515	179	3	1	248	1	4	false	0.7217741935484785	0.888000977517219	3.677552451882899E-63	adenylate cyclase-modulating G protein-coupled receptor signaling pathway
GO:0048522	16515	4621	3	1	12886	3	3	false	0.7361739634427935	0.900260931198115	0.0	positive regulation of cellular process
GO:0016310	16515	2217	3	1	2991	1	1	false	0.7412236710138105	0.9010084144658894	0.0	phosphorylation
GO:0002757	16515	336	3	1	449	1	2	false	0.7483296213806394	0.9042316258349393	2.2504906526529873E-109	immune response-activating signal transduction
GO:0007254	16515	204	3	1	267	1	1	false	0.7640449438201796	0.9177581277840027	7.681357302718502E-63	JNK cascade
GO:0005622	16515	10525	3	2	11845	2	1	false	0.7895315334192725	0.9393635618180468	0.0	intracellular
GO:0009987	16515	12841	3	3	13878	3	1	false	0.7921516040267216	0.9393635618180468	0.0	cellular process
GO:0006464	16515	3764	3	1	4687	1	2	false	0.8030723277178098	0.9393635618180468	0.0	cellular protein modification process
GO:0031323	16515	4758	3	1	11275	3	3	false	0.8069325197174639	0.9393635618180468	0.0	regulation of cellular metabolic process
GO:0051179	16515	5875	3	1	13878	3	1	false	0.808261700330652	0.9393635618180468	0.0	localization
GO:0019222	16515	5105	3	1	11880	3	2	false	0.8145632003143042	0.9393635618180468	0.0	regulation of metabolic process
GO:0051234	16515	4792	3	1	5875	1	1	false	0.8156595744665065	0.9393635618180468	0.0	establishment of localization
GO:0032501	16515	6028	3	1	13878	3	1	false	0.8190509873980014	0.9393635618180468	0.0	multicellular organismal process
GO:0019933	16515	217	3	1	257	1	1	false	0.8443579766537549	0.9589548507749136	8.04754023007651E-48	cAMP-mediated signaling
GO:0043170	16515	7606	3	1	8995	1	1	false	0.8455808782695051	0.9589548507749136	0.0	macromolecule metabolic process
GO:0008150	16515	13878	3	3	14589	3	1	false	0.8607945342954457	0.970784947010975	0.0	biological_process
GO:0006950	16515	3575	3	1	7281	3	1	false	0.8681832876788258	0.9737083281701748	0.0	response to stress
GO:0050852	16515	188	3	1	213	1	1	false	0.8826291079812619	0.9834537657126825	4.147052878639206E-33	T cell receptor signaling pathway
GO:0006807	16515	8339	3	1	9406	1	1	false	0.8865617690907434	0.9834537657126825	0.0	nitrogen compound metabolic process
GO:0004016	16515	192	3	1	215	1	2	false	0.8930232558138769	0.9836335761283952	1.978272393273524E-31	adenylate cyclase activity
GO:0003824	16515	6357	3	1	11969	3	1	false	0.8969480880533758	0.9836335761283952	0.0	catalytic activity
GO:0005575	16515	11845	3	2	14589	3	1	false	0.9071973142816022	0.9836335761283952	0.0	cellular_component
GO:0002429	16515	336	3	1	369	1	2	false	0.9105691056909243	0.9836335761283952	7.367798983439522E-48	immune response-activating cell surface receptor signaling pathway
GO:0004888	16515	596	3	1	850	2	1	false	0.9109512921780212	0.9836335761283952	2.4718895390397115E-224	transmembrane signaling receptor activity
GO:0007166	16515	2604	3	1	4610	3	1	false	0.9176766719954301	0.9856527217728694	0.0	cell surface receptor signaling pathway
GO:0044238	16515	8708	3	1	9406	1	1	false	0.9257920476364541	0.9891357140536852	0.0	primary metabolic process
GO:0030546	16515	387	3	1	411	1	1	false	0.9416058394160196	0.9960317460319057	2.2796487699229027E-39	signaling receptor activator activity
GO:0045761	16515	192	3	1	202	1	3	false	0.9504950495048902	0.9960317460319057	4.0230126285338397E-17	regulation of adenylate cyclase activity
GO:0071704	16515	8995	3	1	9406	1	1	false	0.9563044864969051	0.9960317460319057	0.0	organic substance metabolic process
GO:0016032	16515	865	3	1	901	1	1	false	0.9600443951157176	0.9960317460319057	3.222404924236653E-65	viral process
GO:0008152	16515	9406	3	1	13878	3	1	false	0.9665553061074156	0.9960317460319057	0.0	metabolic process
GO:0044237	16515	8863	3	1	13059	3	2	false	0.9668437137411192	0.9960317460319057	0.0	cellular metabolic process
GO:0032680	16515	138	3	1	141	1	2	false	0.9787234042553515	0.9960317460319057	2.186700487634236E-6	regulation of tumor necrosis factor production
GO:0006810	16515	4702	3	1	4792	1	1	false	0.9812186978288634	0.9960317460319057	1.9528703698435357E-193	transport
GO:0038023	16515	850	3	2	856	2	1	false	0.986022298737141	0.9960317460319057	1.862586969397614E-15	signaling receptor activity
GO:0032640	16515	140	3	1	141	1	1	false	0.9929078014184956	0.9960317460319057	0.007092198581560472	tumor necrosis factor production
GO:0006796	16515	2991	3	1	3009	1	1	false	0.9940179461596822	0.9960317460319057	1.6476590431454356E-47	phosphate-containing compound metabolic process
GO:0110165	16515	10934	3	1	11845	2	1	false	0.9940908324389506	0.9960317460319057	0.0	cellular anatomical entity
GO:0007155	16515	1255	3	1	1260	1	1	false	0.9960317460319057	0.9960317460319057	3.808723211297523E-14	cell adhesion
GO:0000000	16515	14589	3	3	0	0	0	true	1.0	1.0	1.0	Gene Ontology
