## Supplementary File S4 for "PIGNON: A protein-protein interaction-guided functional enrichment analysis for quantitative proteomics": table-mcl2_cluster1125-Parent-Child-Union-Benjamini-Hochberg.txt

ID	Pop.total	Pop.term	Study.total	Study.term	Pop.family	Study.family	nparents	is.trivial	p	p.adjusted	p.min	name
GO:0045744	16515	37	3	2	1719	3	3	false	0.0013347013151525746	0.10771242715007569	4.008610299425984E-77	negative regulation of G protein-coupled receptor signaling pathway
GO:0043949	16515	202	3	3	1785	3	2	false	0.0014301876018524436	0.10771242715007569	6.470086290974473E-273	regulation of cAMP-mediated signaling
GO:0007190	16515	120	3	2	2225	2	1	false	0.002885781262631816	0.10771242715007569	3.673503233736804E-202	activation of adenylate cyclase activity
GO:0009975	16515	207	3	2	6357	3	1	false	0.003097998223234838	0.10771242715007569	0.0	cyclase activity
GO:0008277	16515	114	3	2	3152	3	2	false	0.003798845047453286	0.10771242715007569	2.916941496697352E-212	regulation of G protein-coupled receptor signaling pathway
GO:0007186	16515	729	3	3	4610	3	1	false	0.003940698554271062	0.10771242715007569	0.0	G protein-coupled receptor signaling pathway
GO:0051339	16515	199	3	2	2405	2	2	false	0.006815044918201937	0.15099162055808282	2.5923216380630745E-297	regulation of lyase activity
GO:0031279	16515	200	3	2	2232	2	2	false	0.007992622688759218	0.15099162055808282	1.41558007126991E-291	regulation of cyclase activity
GO:0019932	16515	499	3	3	2462	3	1	false	0.008286125518431374	0.15099162055808282	0.0	second-messenger-mediated signaling
GO:0035556	16515	2462	3	3	11378	3	2	false	0.010121654262267224	0.16599512990118248	0.0	intracellular signal transduction
GO:0016829	16515	416	3	2	6357	3	1	false	0.012261487806508998	0.18280763638795233	0.0	lyase activity
GO:0008333	16515	47	3	1	2987	1	3	false	0.01573485102110213	0.21504296395506248	1.7163503424051327E-104	endosome to lysosome transport
GO:0007034	16515	131	3	1	4702	1	1	false	0.0278604849001357	0.3235929719064226	4.4956951669857444E-259	vacuolar transport
GO:1903828	16515	97	3	1	5832	2	3	false	0.03299091535490152	0.3235929719064226	1.1155587085248956E-213	negative regulation of cellular protein localization
GO:0045745	16515	26	3	1	2055	3	3	false	0.03749602547184892	0.3235929719064226	3.479216523349618E-60	positive regulation of G protein-coupled receptor signaling pathway
GO:0071855	16515	8	3	1	200	1	1	false	0.039999999999998426	0.3235929719064226	1.8149150971525682E-14	neuropeptide receptor binding
GO:1905476	16515	27	3	1	642	1	3	false	0.04205607476634902	0.3235929719064226	2.980674161089348E-48	negative regulation of protein localization to membrane
GO:0043951	16515	83	3	2	661	3	3	false	0.042967270356447186	0.3235929719064226	7.153912483722205E-108	negative regulation of cAMP-mediated signaling
GO:0043950	16515	16	3	1	1098	3	3	false	0.04312063675349388	0.3235929719064226	5.232038853755461E-36	positive regulation of cAMP-mediated signaling
GO:0045879	16515	28	3	1	1231	2	3	false	0.04499217372354194	0.3235929719064226	1.2338924830045709E-57	negative regulation of smoothened signaling pathway
GO:0007165	16515	4610	3	3	12851	3	5	false	0.04614352026618634	0.3235929719064226	0.0	signal transduction
GO:0001890	16515	147	3	1	3126	1	2	false	0.047024952015271355	0.3235929719064226	9.742752900141264E-257	placenta development
GO:0007224	16515	128	3	1	2604	1	1	false	0.04915514592928988	0.3235929719064226	5.78606326777E-221	smoothened signaling pathway
GO:0023052	16515	5095	3	3	13878	3	1	false	0.04946409214546519	0.3235929719064226	0.0	signaling
GO:0023051	16515	3308	3	3	9004	3	2	false	0.04956108437181374	0.3235929719064226	0.0	regulation of signaling
GO:0004977	16515	5	3	1	95	1	1	false	0.05263157894736708	0.3235929719064226	1.725907909109274E-8	melanocortin receptor activity
GO:0048583	16515	3777	3	3	9953	3	2	false	0.054621651720049555	0.3235929719064226	0.0	regulation of response to stimulus
GO:0106071	16515	4	3	1	139	2	4	false	0.05692837034719789	0.3235929719064226	6.715183419191633E-8	positive regulation of adenylate cyclase-activating G protein-coupled receptor signaling pathway
GO:1904376	16515	21	3	1	367	1	3	false	0.057220708446867406	0.3235929719064226	1.2694734893454814E-34	negative regulation of protein localization to cell periphery
GO:0010646	16515	3269	3	3	8383	3	2	false	0.059265661966642014	0.3239856187509763	0.0	regulation of cell communication
GO:0007154	16515	5113	3	3	12841	3	1	false	0.06310698768147596	0.3338563219278083	0.0	cell communication
GO:0008589	16515	76	3	1	2916	3	2	false	0.07619459791100623	0.36396678194549686	2.397453151329779E-152	regulation of smoothened signaling pathway
GO:0048585	16515	1457	3	2	8481	3	3	false	0.07836763398047648	0.36396678194549686	0.0	negative regulation of response to stimulus
GO:0033218	16515	372	3	1	9221	2	1	false	0.07906205795980989	0.36396678194549686	0.0	amide binding
GO:0048608	16515	399	3	1	4990	1	3	false	0.0799599198397888	0.36396678194549686	0.0	reproductive structure development
GO:1903077	16515	21	3	1	256	1	4	false	0.08203124999999874	0.36396678194549686	3.173007709383158E-31	negative regulation of protein localization to plasma membrane
GO:0006513	16515	69	3	1	807	1	1	false	0.08550185873606912	0.36396678194549686	9.096500719625759E-102	protein monoubiquitination
GO:0023057	16515	1267	3	2	7020	3	3	false	0.08592496708832464	0.36396678194549686	0.0	negative regulation of signaling
GO:0106070	16515	9	3	1	292	3	3	false	0.08994419256971696	0.36396678194549686	2.6631015913145697E-17	regulation of adenylate cyclase-activating G protein-coupled receptor signaling pathway
GO:1902532	16515	532	3	2	2835	3	3	false	0.092325406487156	0.36396678194549686	0.0	negative regulation of intracellular signal transduction
GO:0010648	16515	1264	3	2	6700	3	3	false	0.09330228122453191	0.36396678194549686	0.0	negative regulation of cell communication
GO:0051716	16515	5952	3	3	13037	3	2	false	0.09513422524139778	0.36396678194549686	0.0	cellular response to stimulus
GO:0001653	16515	98	3	1	1021	1	2	false	0.09598432908911336	0.36396678194549686	1.510799407624373E-139	peptide receptor activity
GO:0061458	16515	403	3	1	4127	1	1	false	0.0976496244244016	0.36396678194549686	0.0	reproductive system development
GO:0012505	16515	3456	3	2	10934	2	3	false	0.09988571158252003	0.36402792665629524	0.0	endomembrane system
GO:0106072	16515	7	3	1	194	3	4	false	0.10491142967790901	0.37403205363428427	5.437054009967153E-13	negative regulation of adenylate cyclase-activating G protein-coupled receptor signaling pathway
GO:0019787	16515	523	3	1	3955	1	2	false	0.13223767383051124	0.461425074642635	0.0	ubiquitin-like protein transferase activity
GO:0019935	16515	257	3	3	499	3	1	false	0.1358397870138316	0.4635055030806441	2.1433384155952373E-149	cyclic-nucleotide-mediated signaling
GO:1902531	16515	1775	3	3	3387	3	2	false	0.14381357589209318	0.4635055030806441	0.0	regulation of intracellular signal transduction
GO:0050896	16515	7281	3	3	13878	3	1	false	0.14438010959247394	0.4635055030806441	0.0	response to stimulus
GO:0009968	16515	1148	3	2	4789	3	5	false	0.14478187177537802	0.4635055030806441	0.0	negative regulation of signal transduction
GO:1990778	16515	300	3	1	2012	1	1	false	0.1491053677931604	0.4635055030806441	0.0	protein localization to cell periphery
GO:0003824	16515	6357	3	3	11969	3	1	false	0.14979141258093986	0.4635055030806441	0.0	catalytic activity
GO:0003006	16515	848	3	1	5486	1	2	false	0.15457528253737063	0.4660189930462582	0.0	developmental process involved in reproduction
GO:0009966	16515	2880	3	3	5336	3	4	false	0.15715264184883895	0.4660189930462582	0.0	regulation of signal transduction
GO:0065009	16515	3314	3	2	13061	3	2	false	0.16044841450059025	0.4660189930462582	0.0	regulation of molecular function
GO:1904375	16515	109	3	1	664	1	2	false	0.16415662650603183	0.4660189930462582	4.1850203710874176E-128	regulation of protein localization to cell periphery
GO:0007187	16515	197	3	2	764	3	2	false	0.16481159510172547	0.4660189930462582	1.2299375531879942E-188	G protein-coupled receptor signaling pathway, coupled to cyclic nucleotide second messenger
GO:0001664	16515	200	3	1	1183	1	1	false	0.16906170752321045	0.4699342378611273	1.1343074011930345E-232	G protein-coupled receptor binding
GO:0005773	16515	3678	3	2	8452	2	2	false	0.1893379910104127	0.5134548611099131	0.0	vacuole
GO:1905475	16515	172	3	1	886	1	2	false	0.19413092550785818	0.5134548611099131	1.2455040406076947E-188	regulation of protein localization to membrane
GO:0060089	16515	856	3	1	11969	3	1	false	0.19959101320738645	0.5134548611099131	0.0	molecular transducer activity
GO:1903827	16515	498	3	1	2490	1	3	false	0.19999999999996818	0.5134548611099131	0.0	regulation of cellular protein localization
GO:0005102	16515	1183	3	1	5904	1	1	false	0.20037262872581973	0.5134548611099131	0.0	signaling receptor binding
GO:0051641	16515	2730	3	2	5875	2	1	false	0.21588594527755847	0.5446968465464552	0.0	cellular localization
GO:0050790	16515	2225	3	2	7147	3	2	false	0.23037937061928954	0.5723394306032265	0.0	regulation of catalytic activity
GO:0032880	16515	928	3	1	3765	1	2	false	0.2464807436922732	0.5723394306032265	0.0	regulation of protein localization
GO:0048523	16515	4164	3	2	12864	3	3	false	0.24648355684130885	0.5723394306032265	0.0	negative regulation of cellular process
GO:0000003	16515	1253	3	1	13878	3	1	false	0.2471573889782242	0.5723394306032265	0.0	reproduction
GO:0022414	16515	1253	3	1	13878	3	2	false	0.2471573889782242	0.5723394306032265	0.0	reproductive process
GO:0050794	16515	8239	3	3	12995	3	2	false	0.2548219130141133	0.5723394306032265	0.0	regulation of cellular process
GO:0016849	16515	212	3	2	416	2	1	false	0.2591056533828429	0.5723394306032265	1.6319939215478577E-124	phosphorus-oxygen lyase activity
GO:0030545	16515	411	3	1	1567	1	1	false	0.2622846202935484	0.5723394306032265	0.0	receptor regulator activity
GO:0071944	16515	5612	3	2	10934	2	1	false	0.26341440040921293	0.5723394306032265	0.0	cell periphery
GO:0048519	16515	4686	3	2	13878	3	2	false	0.2650266090557969	0.5723394306032265	0.0	negative regulation of biological process
GO:0050789	16515	8917	3	3	13878	3	2	false	0.26523046784051957	0.5723394306032265	0.0	regulation of biological process
GO:0070647	16515	1066	3	1	3764	1	1	false	0.2832093517531884	0.5841062826543728	0.0	protein modification by small protein conjugation or removal
GO:1903076	16515	93	3	1	328	1	3	false	0.28353658536584986	0.5841062826543728	2.3692033986606953E-84	regulation of protein localization to plasma membrane
GO:0042175	16515	976	3	1	6329	2	2	false	0.28466119975481663	0.5841062826543728	0.0	nuclear outer membrane-endoplasmic reticulum membrane network
GO:0007218	16515	77	3	1	729	3	1	false	0.2849298939777428	0.5841062826543728	3.462751437035338E-106	neuropeptide signaling pathway
GO:0072657	16515	581	3	1	2012	1	1	false	0.2887673956261367	0.584664850403536	0.0	protein localization to membrane
GO:0005789	16515	960	3	1	3161	1	2	false	0.3037013603293256	0.6074027206586512	0.0	endoplasmic reticulum membrane
GO:0060341	16515	720	3	1	4068	2	2	false	0.3226922499458799	0.637608783025594	0.0	regulation of cellular localization
GO:0065007	16515	9584	3	3	13878	3	1	false	0.32931968937529044	0.6429574887803289	0.0	biological regulation
GO:0016020	16515	6329	3	2	10934	2	1	false	0.3350295766107691	0.6464100066372486	0.0	membrane
GO:0098772	16515	1567	3	1	11969	3	2	false	0.3436121302143337	0.6552603413389618	0.0	molecular function regulator
GO:0004930	16515	158	3	1	1105	3	2	false	0.3708328197969502	0.698863636363636	3.475997793772752E-196	G protein-coupled receptor activity
GO:0031779	16515	3	3	1	8	1	1	false	0.37499999999999983	0.698863636363636	0.017857142857142835	melanocortin receptor binding
GO:0000209	16515	309	3	1	807	1	1	false	0.38289962825285717	0.7031792561613542	2.0409498993751335E-232	protein polyubiquitination
GO:0051179	16515	5875	3	2	13878	3	1	false	0.38589105521049927	0.7031792561613542	0.0	localization
GO:0005769	16515	339	3	1	865	1	1	false	0.3919075144510192	0.7062948612084302	1.0317500152976027E-250	early endosome
GO:0097708	16515	2016	3	1	9006	2	2	false	0.39761166070901616	0.708786003872594	0.0	intracellular vesicle
GO:0046907	16515	1873	3	1	11294	3	3	false	0.4196035833300401	0.7326804806171074	0.0	intracellular transport
GO:0005768	16515	865	3	1	3629	2	2	false	0.4199510071829762	0.7326804806171074	0.0	endosome
GO:0072659	16515	252	3	1	591	1	2	false	0.42639593908638407	0.736094042212284	2.2999490613522534E-174	protein localization to plasma membrane
GO:0016192	16515	2128	3	1	4702	1	1	false	0.45257337303454787	0.7731461789340193	0.0	vesicle-mediated transport
GO:0031982	16515	2029	3	1	7507	2	1	false	0.4675365608661711	0.7856576592898086	0.0	vesicle
GO:0004842	16515	423	3	1	901	1	2	false	0.46947835738049537	0.7856576592898086	1.1918074151240077E-269	ubiquitin-protein transferase activity
GO:0061630	16515	247	3	1	515	1	2	false	0.47961165048537985	0.7945081886828516	4.067829884335649E-154	ubiquitin protein ligase activity
GO:0007189	16515	110	3	2	224	3	3	false	0.48654816732169937	0.797938994407587	7.217585119450678E-67	adenylate cyclase-activating G protein-coupled receptor signaling pathway
GO:0043412	16515	3949	3	1	7606	1	1	false	0.5191953720732142	0.8430499110891795	0.0	macromolecule modification
GO:0005737	16515	6076	3	2	11683	3	2	false	0.5300942492588145	0.8521470689081326	0.0	cytoplasm
GO:0005575	16515	11845	3	3	14589	3	1	false	0.5351899274240102	0.8521470689081326	0.0	cellular_component
GO:0032879	16515	2429	3	1	10462	3	2	false	0.5473615005749972	0.8564227909313311	0.0	regulation of localization
GO:0003674	16515	11969	3	3	14589	3	1	false	0.5521759367843886	0.8564227909313311	0.0	molecular_function
GO:0031410	16515	2016	3	1	6076	2	2	false	0.5535415599922018	0.8564227909313311	0.0	cytoplasmic vesicle
GO:0031090	16515	3159	3	1	9284	2	2	false	0.5647710326371135	0.8656303677802487	0.0	organelle membrane
GO:0048584	16515	2094	3	1	8465	3	3	false	0.5737235618359136	0.8690217200689744	0.0	positive regulation of response to stimulus
GO:0023056	16515	1745	3	1	6990	3	3	false	0.577581509070233	0.8690217200689744	0.0	positive regulation of signaling
GO:0019538	16515	5250	3	1	8935	1	3	false	0.5875769445978096	0.8717743372959919	0.0	protein metabolic process
GO:0008528	16515	95	3	1	161	1	2	false	0.5900621118012647	0.8717743372959919	7.407838232269253E-47	G protein-coupled peptide receptor activity
GO:0010647	16515	1736	3	1	6661	3	3	false	0.5958603722064426	0.8717743372959919	0.0	positive regulation of cell communication
GO:0019933	16515	217	3	3	257	3	1	false	0.600673781185653	0.8717743372959919	8.04754023007651E-48	cAMP-mediated signaling
GO:0048513	16515	3125	3	1	4812	1	2	false	0.6494181213633105	0.9204096350536057	0.0	animal organ development
GO:0061659	16515	341	3	1	523	1	1	false	0.6520076481835088	0.9204096350536057	4.59558000573742E-146	ubiquitin-like protein ligase activity
GO:0043227	16515	7507	3	2	9283	2	1	false	0.6539507789273495	0.9204096350536057	0.0	membrane-bounded organelle
GO:0043231	16515	7335	3	2	9029	2	2	false	0.6599481570113728	0.9204096350536057	0.0	intracellular membrane-bounded organelle
GO:0044267	16515	4687	3	1	7022	1	2	false	0.6674736542281041	0.9204096350536057	0.0	cellular protein metabolic process
GO:0009967	16515	1541	3	1	4877	3	5	false	0.6800394732172013	0.9204096350536057	0.0	positive regulation of signal transduction
GO:1901564	16515	6170	3	1	9003	1	2	false	0.6853271131903249	0.9204096350536057	0.0	organonitrogen compound metabolic process
GO:0007275	16515	4343	3	1	6284	1	2	false	0.6911203055396322	0.9204096350536057	0.0	multicellular organism development
GO:0036211	16515	3764	3	1	5415	1	2	false	0.6951061865182656	0.9204096350536057	0.0	protein modification process
GO:1902533	16515	938	3	1	2860	3	3	false	0.6966530980125457	0.9204096350536057	0.0	positive regulation of intracellular signal transduction
GO:0004888	16515	596	3	1	850	1	1	false	0.7011764705885416	0.9204096350536057	2.4718895390397115E-224	transmembrane signaling receptor activity
GO:0005622	16515	10525	3	3	11845	3	1	false	0.7015317340347604	0.9204096350536057	0.0	intracellular
GO:0044260	16515	6589	3	1	9167	1	2	false	0.7187738627761757	0.9249015834306842	0.0	cellular macromolecule metabolic process
GO:0043226	16515	9283	3	2	10934	2	1	false	0.7207945543817764	0.9249015834306842	0.0	organelle
GO:0007041	16515	95	3	1	131	1	1	false	0.725190839694656	0.9249015834306842	4.535969382485117E-33	lysosomal transport
GO:0033036	16515	2808	3	1	5875	2	1	false	0.7275140503814528	0.9249015834306842	0.0	macromolecule localization
GO:0048522	16515	4621	3	1	12886	3	3	false	0.7361739634427935	0.9287117692662934	0.0	positive regulation of cellular process
GO:0005886	16515	5537	3	2	6400	2	2	false	0.7484771057987615	0.9370247736717319	0.0	plasma membrane
GO:0032502	16515	5265	3	1	13878	3	1	false	0.7609849240888042	0.9393828374705717	0.0	developmental process
GO:0048518	16515	5275	3	1	13878	3	2	false	0.76181656941211	0.9393828374705717	0.0	positive regulation of biological process
GO:0009987	16515	12841	3	3	13878	3	1	false	0.7921516040267216	0.9582715866589245	0.0	cellular process
GO:0034613	16515	2012	3	1	2533	1	2	false	0.7943150414545266	0.9582715866589245	0.0	cellular protein localization
GO:0004016	16515	192	3	2	215	2	2	false	0.7970441208432034	0.9582715866589245	1.978272393273524E-31	adenylate cyclase activity
GO:0006464	16515	3764	3	1	4687	1	2	false	0.8030723277178098	0.9582715866589245	0.0	cellular protein modification process
GO:0007188	16515	179	3	2	248	3	4	false	0.8119336045130119	0.9582715866589245	3.677552451882899E-63	adenylate cyclase-modulating G protein-coupled receptor signaling pathway
GO:0032501	16515	6028	3	1	13878	3	1	false	0.8190509873980014	0.9582715866589245	0.0	multicellular organismal process
GO:0016740	16515	2841	3	1	6357	3	1	false	0.8308685788616101	0.9582715866589245	0.0	transferase activity
GO:0032446	16515	886	3	1	1066	1	1	false	0.8311444652909008	0.9582715866589245	1.8746522401419E-209	protein modification by small protein conjugation
GO:0070727	16515	2015	3	1	3370	2	2	false	0.8384053241583402	0.9582715866589245	0.0	cellular macromolecule localization
GO:0043170	16515	7606	3	1	8995	1	1	false	0.8455808782695051	0.9582715866589245	0.0	macromolecule metabolic process
GO:0048731	16515	4127	3	1	4812	1	2	false	0.8576475477984249	0.9582715866589245	0.0	system development
GO:0140096	16515	3053	3	1	6357	3	1	false	0.8596624060430681	0.9582715866589245	0.0	catalytic activity, acting on a protein
GO:0042277	16515	320	3	1	372	1	1	false	0.8602150537634738	0.9582715866589245	7.299619219983943E-65	peptide binding
GO:0008150	16515	13878	3	3	14589	3	1	false	0.8607945342954457	0.9582715866589245	0.0	biological_process
GO:0005488	16515	9221	3	2	11969	3	1	false	0.8660900684948571	0.9582715866589245	0.0	binding
GO:0005515	16515	5904	3	1	9221	2	1	false	0.870624795196218	0.9582715866589245	0.0	protein binding
GO:0006807	16515	8339	3	1	9406	1	1	false	0.8865617690907434	0.9693075342058795	0.0	nitrogen compound metabolic process
GO:0008104	16515	2531	3	1	2808	1	1	false	0.9013532763532341	0.9709611239177455	0.0	protein localization
GO:0045761	16515	192	3	2	202	2	3	false	0.9032067385841895	0.9709611239177455	4.0230126285338397E-17	regulation of adenylate cyclase activity
GO:0016567	16515	807	3	1	886	1	1	false	0.9108352144466583	0.9709611239177455	4.584485883610353E-115	protein ubiquitination
GO:0048856	16515	4812	3	1	5265	1	1	false	0.9139601139625344	0.9709611239177455	0.0	anatomical structure development
GO:0007166	16515	2604	3	1	4610	3	1	false	0.9176766719954301	0.9709611239177455	0.0	cell surface receptor signaling pathway
GO:0044238	16515	8708	3	1	9406	1	1	false	0.9257920476364541	0.9732685628998619	0.0	primary metabolic process
GO:0043229	16515	9004	3	2	10673	3	2	false	0.9343130735760479	0.9759703443724322	0.0	intracellular organelle
GO:0071704	16515	8995	3	1	9406	1	1	false	0.9563044864969051	0.9848594351151774	0.0	organic substance metabolic process
GO:0051234	16515	4792	3	1	5875	2	1	false	0.9660442049034544	0.9848594351151774	0.0	establishment of localization
GO:0008152	16515	9406	3	1	13878	3	1	false	0.9665553061074156	0.9848594351151774	0.0	metabolic process
GO:0044237	16515	8863	3	1	13059	3	2	false	0.9668437137411192	0.9848594351151774	0.0	cellular metabolic process
GO:0006810	16515	4702	3	1	4792	1	1	false	0.9812186978288634	0.9892113808829446	1.9528703698435357E-193	transport
GO:0110165	16515	10934	3	2	11845	3	1	false	0.9831796041702436	0.9892113808829446	0.0	cellular anatomical entity
GO:0038023	16515	850	3	1	856	1	1	false	0.9929906542054951	0.9929906542054953	1.862586969397614E-15	signaling receptor activity
GO:0000000	16515	14589	3	3	0	0	0	true	1.0	1.0	1.0	Gene Ontology
GO:0070996	16515	3	3	1	3	1	1	true	1.0	1.0	1.0	type 1 melanocortin receptor binding
GO:0031781	16515	3	3	1	3	1	1	true	1.0	1.0	1.0	type 3 melanocortin receptor binding
GO:0031782	16515	3	3	1	3	1	1	true	1.0	1.0	1.0	type 4 melanocortin receptor binding
