## Supplementary File S4 for "PIGNON: A protein-protein interaction-guided functional enrichment analysis for quantitative proteomics": table-mcl2_cluster1126-Parent-Child-Union-Benjamini-Hochberg.txt

ID	Pop.total	Pop.term	Study.total	Study.term	Pop.family	Study.family	nparents	is.trivial	p	p.adjusted	p.min	name
GO:0042908	16515	20	3	1	4702	2	1	false	0.008489826910843608	0.603886869962681	9.079157477059419E-56	xenobiotic transport
GO:0030948	16515	13	3	1	1211	1	4	false	0.010734929810077025	0.603886869962681	5.514116335336387E-31	negative regulation of vascular endothelial growth factor receptor signaling pathway
GO:0042910	16515	13	3	1	970	1	2	false	0.013402061855665559	0.603886869962681	1.0030472784629057E-29	xenobiotic transmembrane transporter activity
GO:0030117	16515	91	3	1	6363	1	3	false	0.014301430142969761	0.603886869962681	1.8992109232480043E-206	membrane coat
GO:0048475	16515	91	3	1	6329	1	1	false	0.014378258808635264	0.603886869962681	3.103347573546092E-206	coated membrane
GO:0030947	16515	31	3	1	2900	2	3	false	0.021268689560001625	0.6890449593545396	4.472662503466254E-74	regulation of vascular endothelial growth factor receptor signaling pathway
GO:0045747	16515	42	3	1	1642	1	3	false	0.025578562728387204	0.6890449593545396	2.146227858590211E-84	positive regulation of Notch signaling pathway
GO:0017160	16515	12	3	1	364	1	1	false	0.032967032967034716	0.6890449593545396	1.063429423482744E-22	Ral GTPase binding
GO:1990173	16515	11	3	1	259	1	1	false	0.04247104247104679	0.6890449593545396	1.4071977209694564E-19	protein localization to nucleoplasm
GO:0006900	16515	613	3	2	2654	2	3	false	0.053281166960178955	0.6890449593545396	0.0	vesicle budding from membrane
GO:0090288	16515	130	3	1	4400	2	4	false	0.058224493169866616	0.6890449593545396	9.947489075813996E-254	negative regulation of cellular response to growth factor stimulus
GO:0008593	16515	88	3	1	2930	2	2	false	0.05917615652329516	0.6890449593545396	5.7159154998853845E-171	regulation of Notch signaling pathway
GO:0006897	16515	537	3	2	2131	2	3	false	0.06341266746423853	0.6890449593545396	0.0	endocytosis
GO:0007219	16515	167	3	1	2604	1	1	false	0.06413210445462145	0.6890449593545396	1.341951331543353E-268	Notch signaling pathway
GO:0030666	16515	151	3	1	2247	1	4	false	0.06720071206050801	0.6890449593545396	1.2112896445731883E-239	endocytic vesicle membrane
GO:1901343	16515	107	3	1	1532	1	4	false	0.06984334203656678	0.6890449593545396	8.169911458338079E-168	negative regulation of vasculature development
GO:0006260	16515	248	3	1	3359	1	2	false	0.07383149746939568	0.6890449593545396	0.0	DNA replication
GO:0051179	16515	5875	3	3	13878	3	1	false	0.0758429210645628	0.6890449593545396	0.0	localization
GO:0030662	16515	169	3	1	2223	1	4	false	0.07602339181289056	0.6890449593545396	6.97925402456573E-259	coated vesicle membrane
GO:0031647	16515	277	3	1	3583	1	1	false	0.07730951716443385	0.6890449593545396	0.0	regulation of protein stability
GO:0010324	16515	545	3	2	1951	2	1	false	0.07792979274264286	0.6890449593545396	0.0	membrane invagination
GO:2000181	16515	100	3	1	1184	1	3	false	0.08445945945945936	0.6890449593545396	3.1887445991975816E-148	negative regulation of blood vessel morphogenesis
GO:0090287	16515	244	3	1	8381	3	3	false	0.08483213188276904	0.6890449593545396	0.0	regulation of cellular response to growth factor stimulus
GO:0061024	16515	1951	3	2	6509	2	1	false	0.0898111101987478	0.6890449593545396	0.0	membrane organization
GO:0016050	16515	1460	3	2	4814	2	1	false	0.09193612611435406	0.6890449593545396	0.0	vesicle organization
GO:0071897	16515	390	3	1	4242	1	3	false	0.09193776520493134	0.6890449593545396	0.0	DNA biosynthetic process
GO:0098796	16515	1005	3	1	8532	1	2	false	0.11779184247541293	0.6890449593545396	0.0	membrane protein complex
GO:1903671	16515	21	3	1	176	1	3	false	0.11931818181818489	0.6890449593545396	1.2363717907099734E-27	negative regulation of sprouting angiogenesis
GO:0001568	16515	628	3	1	4812	1	2	false	0.13050706566916068	0.6890449593545396	0.0	blood vessel development
GO:0006259	16515	942	3	1	7103	1	2	false	0.1326200197101316	0.6890449593545396	0.0	DNA metabolic process
GO:0030135	16515	274	3	1	2016	1	1	false	0.13591269841258904	0.6890449593545396	0.0	coated vesicle
GO:0048010	16515	91	3	1	663	1	1	false	0.137254901960805	0.6890449593545396	1.5373901961343178E-114	vascular endothelial growth factor receptor signaling pathway
GO:0030139	16515	279	3	1	2016	1	1	false	0.138392857142735	0.6890449593545396	0.0	endocytic vesicle
GO:0045334	16515	53	3	1	382	1	2	false	0.1387434554973825	0.6890449593545396	2.662926170075324E-66	clathrin-coated endocytic vesicle
GO:0008289	16515	670	3	1	9221	2	1	false	0.1400482629374338	0.6890449593545396	0.0	lipid binding
GO:1901342	16515	292	3	1	2005	1	2	false	0.14563591022432387	0.6890449593545396	0.0	regulation of vasculature development
GO:0051056	16515	291	3	1	1968	1	2	false	0.1478658536586761	0.6890449593545396	0.0	regulation of small GTPase mediated signal transduction
GO:0007050	16515	224	3	1	1498	1	2	false	0.14953271028028509	0.6890449593545396	1.1585626562822124E-273	cell cycle arrest
GO:0050839	16515	471	3	1	5904	2	1	false	0.15320100431206904	0.6890449593545396	0.0	cell adhesion molecule binding
GO:0030125	16515	23	3	1	150	1	3	false	0.1533333333333369	0.6890449593545396	1.3631735206220201E-27	clathrin vesicle coat
GO:0001944	16515	651	3	1	4127	1	2	false	0.15774170099329327	0.6890449593545396	0.0	vasculature development
GO:0030669	16515	36	3	1	226	1	3	false	0.15929203539823356	0.6890449593545396	1.265220890657806E-42	clathrin-coated endocytic vesicle membrane
GO:0072358	16515	659	3	1	4127	1	2	false	0.15968015507614733	0.6890449593545396	0.0	cardiovascular system development
GO:0060589	16515	317	3	1	1853	1	2	false	0.1710739341607095	0.6890449593545396	0.0	nucleoside-triphosphatase regulator activity
GO:0042330	16515	556	3	1	3248	1	2	false	0.17118226600997122	0.6890449593545396	0.0	taxis
GO:0005215	16515	1093	3	1	11969	2	1	false	0.1743062123947276	0.6890449593545396	0.0	transporter activity
GO:0012506	16515	733	3	1	3955	1	2	false	0.18533501896324933	0.6890449593545396	0.0	vesicle membrane
GO:0048646	16515	989	3	1	5265	1	2	false	0.18784425451145495	0.6890449593545396	0.0	anatomical structure formation involved in morphogenesis
GO:0042626	16515	101	3	1	531	1	2	false	0.1902071563088967	0.6890449593545396	1.4405086876225164E-111	ATPase-coupled transmembrane transporter activity
GO:0035295	16515	939	3	1	4812	1	2	false	0.1951371571073339	0.6890449593545396	0.0	tube development
GO:1903670	16515	58	3	1	296	1	2	false	0.1959459459459256	0.6890449593545396	4.3240754474495813E-63	regulation of sprouting angiogenesis
GO:0051345	16515	761	3	1	3821	1	3	false	0.1991625228993447	0.6890449593545396	0.0	positive regulation of hydrolase activity
GO:0016192	16515	2128	3	2	4702	2	1	false	0.2047699562729667	0.6890449593545396	0.0	vesicle-mediated transport
GO:0051093	16515	798	3	1	7314	2	3	false	0.20632085960194774	0.6890449593545396	0.0	negative regulation of developmental process
GO:0043085	16515	1381	3	1	6623	1	3	false	0.20851577834871823	0.6890449593545396	0.0	positive regulation of catalytic activity
GO:0007264	16515	521	3	1	2462	1	1	false	0.2116165718928982	0.6890449593545396	0.0	small GTPase mediated signal transduction
GO:0016525	16515	100	3	1	458	1	3	false	0.21834061135370772	0.6890449593545396	9.114173774030532E-104	negative regulation of angiogenesis
GO:0070848	16515	649	3	1	2958	1	1	false	0.21940500338104577	0.6890449593545396	0.0	response to growth factor
GO:0034504	16515	259	3	1	1178	1	1	false	0.2198641765703609	0.6890449593545396	1.18690245734131E-268	protein localization to nucleus
GO:0002040	16515	101	3	1	458	1	1	false	0.220524017467252	0.6890449593545396	2.5713171820585397E-104	sprouting angiogenesis
GO:0045786	16515	563	3	1	4807	2	3	false	0.2205459492115962	0.6890449593545396	0.0	negative regulation of cell cycle
GO:0097708	16515	2016	3	1	9006	1	2	false	0.22385076615705263	0.6890449593545396	0.0	intracellular vesicle
GO:0030128	16515	11	3	1	47	1	2	false	0.23404255319148798	0.6890449593545396	5.741472862239223E-11	clathrin coat of endocytic vesicle
GO:0045765	16515	267	3	1	1132	1	3	false	0.23586572438170605	0.6890449593545396	9.939404513532307E-268	regulation of angiogenesis
GO:0051020	16515	515	3	1	2163	1	1	false	0.2380952380954571	0.6890449593545396	0.0	GTPase binding
GO:0072359	16515	983	3	1	4127	1	1	false	0.23818754543218112	0.6890449593545396	0.0	circulatory system development
GO:0051241	16515	1010	3	1	7773	2	3	false	0.2430048548816202	0.6890449593545396	0.0	negative regulation of multicellular organismal process
GO:0098772	16515	1567	3	1	11969	2	2	false	0.2447121502164178	0.6890449593545396	0.0	molecular function regulator
GO:0030120	16515	50	3	1	203	1	2	false	0.2463054187192218	0.6890449593545396	9.387460975878858E-49	vesicle coat
GO:0048523	16515	4164	3	2	12864	3	3	false	0.24648355684130885	0.6890449593545396	0.0	negative regulation of cellular process
GO:0098805	16515	1574	3	1	6329	1	1	false	0.24869647653637014	0.6890449593545396	0.0	whole membrane
GO:0071363	16515	620	3	1	2444	1	2	false	0.25368248772489893	0.6890449593545396	0.0	cellular response to growth factor stimulus
GO:0050794	16515	8239	3	3	12995	3	2	false	0.2548219130141133	0.6890449593545396	0.0	regulation of cellular process
GO:0022804	16515	247	3	1	969	1	1	false	0.2549019607842175	0.6890449593545396	4.405229710593728E-238	active transmembrane transporter activity
GO:0008047	16515	455	3	1	1775	1	2	false	0.25633802816885914	0.6890449593545396	0.0	enzyme activator activity
GO:0008285	16515	631	3	1	4571	2	3	false	0.25705822119839133	0.6890449593545396	0.0	negative regulation of cell population proliferation
GO:0048519	16515	4686	3	2	13878	3	2	false	0.2650266090557969	0.6890449593545396	0.0	negative regulation of biological process
GO:0050789	16515	8917	3	3	13878	3	2	false	0.26523046784051957	0.6890449593545396	0.0	regulation of biological process
GO:0005096	16515	246	3	1	915	1	4	false	0.2688524590163908	0.6890449593545396	1.608902497232652E-230	GTPase activator activity
GO:0006935	16515	556	3	1	3829	2	2	false	0.26936242223283285	0.6890449593545396	0.0	chemotaxis
GO:0031982	16515	2029	3	1	7507	1	1	false	0.270281071001217	0.6890449593545396	0.0	vesicle
GO:0042221	16515	3829	3	2	7281	2	1	false	0.2765253082305677	0.6890449593545396	0.0	response to chemical
GO:0051336	16515	1199	3	1	4153	1	2	false	0.28870695882452857	0.6890449593545396	0.0	regulation of hydrolase activity
GO:0009966	16515	2880	3	2	5336	2	4	false	0.2912620540726277	0.6890449593545396	0.0	regulation of signal transduction
GO:0044093	16515	1894	3	1	11969	2	2	false	0.2914548105110375	0.6890449593545396	0.0	positive regulation of molecular function
GO:0007165	16515	4610	3	2	12851	3	5	false	0.2937143213818386	0.6890449593545396	0.0	signal transduction
GO:0043087	16515	437	3	1	1470	1	2	false	0.29727891156468783	0.6890449593545396	0.0	regulation of GTPase activity
GO:0022603	16515	970	3	1	3247	1	2	false	0.2987372959656393	0.6890449593545396	0.0	regulation of anatomical structure morphogenesis
GO:0022402	16515	1438	3	1	12841	3	2	false	0.29975818989590775	0.6890449593545396	0.0	cell cycle process
GO:0023052	16515	5095	3	2	13878	3	1	false	0.3053701129467339	0.6890449593545396	0.0	signaling
GO:0023051	16515	3308	3	2	9004	3	2	false	0.3057316257346554	0.6890449593545396	0.0	regulation of signaling
GO:0008283	16515	1612	3	1	13878	3	1	false	0.309575980064994	0.6890449593545396	0.0	cell population proliferation
GO:0050790	16515	2225	3	1	7147	1	2	false	0.31131943472872503	0.6890449593545396	0.0	regulation of catalytic activity
GO:0035239	16515	770	3	1	2445	1	2	false	0.3149284253573552	0.6890449593545396	0.0	tube morphogenesis
GO:0040011	16515	1650	3	1	13878	3	1	false	0.31597343074473105	0.6890449593545396	0.0	locomotion
GO:0007049	16515	1553	3	1	12841	3	1	false	0.32073302055780645	0.6890449593545396	0.0	cell cycle
GO:0048583	16515	3777	3	2	9953	3	2	false	0.3227090591555676	0.6890449593545396	0.0	regulation of response to stimulus
GO:0065007	16515	9584	3	3	13878	3	1	false	0.32931968937529044	0.6890449593545396	0.0	biological regulation
GO:0031410	16515	2016	3	1	6076	1	2	false	0.33179723502221276	0.6890449593545396	0.0	cytoplasmic vesicle
GO:0043547	16515	366	3	1	1100	1	3	false	0.3327272727273241	0.6890449593545396	5.201504897444228E-303	positive regulation of GTPase activity
GO:0051726	16515	1069	3	1	8439	3	2	false	0.33394958301135985	0.6890449593545396	0.0	regulation of cell cycle
GO:0010646	16515	3269	3	2	8383	3	2	false	0.3375802581993394	0.6890449593545396	0.0	regulation of cell communication
GO:0031090	16515	3159	3	1	9284	1	2	false	0.3402628177536116	0.6890449593545396	0.0	organelle membrane
GO:2000026	16515	1794	3	1	5196	1	3	false	0.345265588914855	0.6890449593545396	0.0	regulation of multicellular organismal development
GO:0030234	16515	928	3	1	2684	1	2	false	0.3457526080482335	0.6890449593545396	0.0	enzyme regulator activity
GO:0007154	16515	5113	3	2	12841	3	1	false	0.34936650683767567	0.6890449593545396	0.0	cell communication
GO:0030659	16515	712	3	1	2028	1	2	false	0.3510848126235035	0.6890449593545396	0.0	cytoplasmic vesicle membrane
GO:0007167	16515	947	3	1	2604	1	1	false	0.3636712749612888	0.7056605141963026	0.0	enzyme linked receptor protein signaling pathway
GO:0030695	16515	278	3	1	759	1	2	false	0.3662714097495094	0.7056605141963026	9.439496325026014E-216	GTPase regulator activity
GO:0017048	16515	135	3	1	364	1	1	false	0.37087912087913316	0.7080419580419814	1.3195660044654082E-103	Rho GTPase binding
GO:0035556	16515	2462	3	1	11378	2	2	false	0.38595850583595853	0.7301917677977594	0.0	intracellular signal transduction
GO:0016817	16515	1312	3	1	3358	1	1	false	0.3907087552116796	0.7325789160218993	0.0	hydrolase activity, acting on acid anhydrides
GO:0005515	16515	5904	3	2	9221	2	1	false	0.40993045912445397	0.7435326583680248	0.0	protein binding
GO:0016887	16515	525	3	1	1279	1	1	false	0.4104769351055277	0.7435326583680248	0.0	ATPase activity
GO:0042127	16515	1354	3	1	8277	3	2	false	0.4148956375309298	0.7435326583680248	0.0	regulation of cell population proliferation
GO:0009968	16515	1148	3	1	4789	2	5	false	0.42200632785437214	0.7435326583680248	0.0	negative regulation of signal transduction
GO:0048585	16515	1457	3	1	8481	3	3	false	0.43195800278670854	0.7435326583680248	0.0	negative regulation of response to stimulus
GO:0015399	16515	107	3	1	247	1	1	false	0.43319838056676596	0.7435326583680248	7.884775568303248E-73	primary active transmembrane transporter activity
GO:0048584	16515	2094	3	1	8465	2	3	false	0.43357238244826934	0.7435326583680248	0.0	positive regulation of response to stimulus
GO:0009059	16515	3643	3	1	8388	1	2	false	0.43431092036376584	0.7435326583680248	0.0	macromolecule biosynthetic process
GO:0051716	16515	5952	3	2	13037	3	2	false	0.4349792601163406	0.7435326583680248	0.0	cellular response to stimulus
GO:0023056	16515	1745	3	1	6990	2	3	false	0.43699019366488334	0.7435326583680248	0.0	positive regulation of signaling
GO:0001525	16515	458	3	1	1048	1	2	false	0.43702290076317074	0.7435326583680248	5.5632098852366E-311	angiogenesis
GO:0034645	16515	3359	3	1	7536	1	3	false	0.4457271762219222	0.7435326583680248	0.0	cellular macromolecule biosynthetic process
GO:0030665	16515	106	3	1	237	1	2	false	0.44725738396625836	0.7435326583680248	3.258913058416741E-70	clathrin-coated vesicle membrane
GO:0009653	16515	2361	3	1	5265	1	2	false	0.448433048434521	0.7435326583680248	0.0	anatomical structure morphogenesis
GO:0023057	16515	1267	3	1	7020	3	3	false	0.4496602267273293	0.7435326583680248	0.0	negative regulation of signaling
GO:0010647	16515	1736	3	1	6661	2	3	false	0.4533484092089798	0.7437747338584825	0.0	positive regulation of cell communication
GO:0048365	16515	62	3	1	135	1	1	false	0.4592592592592633	0.7476313522825216	5.228613308806406E-40	Rac GTPase binding
GO:0010648	16515	1264	3	1	6700	3	3	false	0.465966247146143	0.7527147069283848	0.0	negative regulation of cell communication
GO:0071840	16515	6683	3	2	13878	3	1	false	0.47234086918273366	0.7571876528883517	0.0	cellular component organization or biogenesis
GO:0090304	16515	3833	3	1	8019	1	2	false	0.4779897742858977	0.760438277273019	0.0	nucleic acid metabolic process
GO:0030118	16515	45	3	1	91	1	1	false	0.4945054945054928	0.7661398048136491	4.8686031033604515E-27	clathrin coat
GO:0006139	16515	4384	3	1	8848	1	5	false	0.49547920433637904	0.7661398048136491	0.0	nucleobase-containing compound metabolic process
GO:0009058	16515	4757	3	1	9406	1	1	false	0.5057410163721884	0.7661398048136491	0.0	biosynthetic process
GO:0055085	16515	1399	3	1	4702	2	1	false	0.5065845244466501	0.7661398048136491	0.0	transmembrane transport
GO:0016043	16515	6509	3	2	12854	3	2	false	0.5095692309747943	0.7661398048136491	0.0	cellular component organization
GO:0046483	16515	4528	3	1	8863	1	1	false	0.5108879611877025	0.7661398048136491	0.0	heterocycle metabolic process
GO:0006725	16515	4570	3	1	8863	1	1	false	0.5156267629462289	0.7661398048136491	0.0	cellular aromatic compound metabolic process
GO:0044249	16515	4600	3	1	8896	1	2	false	0.5170863309352786	0.7661398048136491	0.0	cellular biosynthetic process
GO:1901576	16515	4681	3	1	9027	1	2	false	0.518555444775452	0.7661398048136491	0.0	organic substance biosynthetic process
GO:0016787	16515	3358	3	1	6357	1	1	false	0.5282365895857171	0.7661398048136491	0.0	hydrolase activity
GO:1901360	16515	4777	3	1	8995	1	1	false	0.5310728182328325	0.7661398048136491	0.0	organic cyclic compound metabolic process
GO:0009967	16515	1541	3	1	4877	2	5	false	0.5321512993224257	0.7661398048136491	0.0	positive regulation of signal transduction
GO:0018130	16515	3081	3	1	5741	1	2	false	0.5366660860487552	0.7661398048136491	0.0	heterocycle biosynthetic process
GO:0050896	16515	7281	3	2	13878	3	1	false	0.5369377066449057	0.7661398048136491	0.0	response to stimulus
GO:0019438	16515	3096	3	1	5759	1	2	false	0.5375933321753205	0.7661398048136491	0.0	aromatic compound biosynthetic process
GO:0050793	16515	2287	3	1	9945	3	2	false	0.5434455382277547	0.7661398048136491	0.0	regulation of developmental process
GO:0006996	16515	4814	3	2	6509	2	1	false	0.5469657491843531	0.7661398048136491	0.0	organelle organization
GO:1901362	16515	3230	3	1	5889	1	2	false	0.5484802173548106	0.7661398048136491	0.0	organic cyclic compound biosynthetic process
GO:0034641	16515	5039	3	1	9147	1	2	false	0.5508910025088619	0.7661398048136491	0.0	cellular nitrogen compound metabolic process
GO:0009605	16515	2447	3	1	7281	2	1	false	0.5592411605685275	0.7726358139433603	0.0	response to external stimulus
GO:0003924	16515	723	3	1	1279	1	1	false	0.5652853792025586	0.7758818930231197	0.0	GTPase activity
GO:0016020	16515	6329	3	1	10934	1	1	false	0.5788366563045235	0.785586300163836	0.0	membrane
GO:0065009	16515	3314	3	1	13061	3	2	false	0.5844247371006234	0.785586300163836	0.0	regulation of molecular function
GO:0033365	16515	1178	3	1	2012	1	1	false	0.5854870775346548	0.785586300163836	0.0	protein localization to organelle
GO:0005488	16515	9221	3	2	11969	2	1	false	0.5935119881858022	0.785586300163836	0.0	binding
GO:0098588	16515	1881	3	1	3159	1	1	false	0.5954415954409462	0.785586300163836	0.0	bounding membrane of organelle
GO:0070727	16515	2015	3	1	3370	1	2	false	0.5979228486657159	0.785586300163836	0.0	cellular macromolecule localization
GO:0019899	16515	2163	3	1	5904	2	1	false	0.5985419429819703	0.785586300163836	0.0	enzyme binding
GO:0034654	16515	3033	3	1	4963	1	5	false	0.6111223050563478	0.7971160500734971	0.0	nucleobase-containing compound biosynthetic process
GO:0051239	16515	2782	3	1	10089	3	2	false	0.6201398118023336	0.8038849412252471	0.0	regulation of multicellular organismal process
GO:0032991	16515	4639	3	1	11845	2	1	false	0.6299207126241301	0.8115542923378363	0.0	protein-containing complex
GO:0044271	16515	3707	3	1	5830	1	2	false	0.6358490566033003	0.8135044375158882	0.0	cellular nitrogen compound biosynthetic process
GO:0022857	16515	969	3	1	1516	1	2	false	0.6391820580481979	0.8135044375158882	0.0	transmembrane transporter activity
GO:0030136	16515	177	3	1	274	1	1	false	0.6459854014597985	0.81534772182238	9.172860720852975E-77	clathrin-coated vesicle
GO:0050821	16515	180	3	1	277	1	1	false	0.6498194945848728	0.81534772182238	2.5022390230264473E-77	protein stabilization
GO:0048514	16515	544	3	1	834	1	2	false	0.6522781774579041	0.81534772182238	3.51874571010287E-233	blood vessel morphogenesis
GO:0045296	16515	313	3	1	471	1	1	false	0.6645435244160343	0.8257641427654864	8.133887693569898E-130	cadherin binding
GO:0007275	16515	4343	3	1	6284	1	2	false	0.6911203055396322	0.8537368480195457	0.0	multicellular organism development
GO:0007169	16515	663	3	1	947	1	1	false	0.7001055966206824	0.8597788028675047	2.243481396692591E-250	transmembrane receptor protein tyrosine kinase signaling pathway
GO:0070887	16515	2939	3	1	6418	2	2	false	0.7061996868390105	0.8622205478848385	0.0	cellular response to chemical stimulus
GO:0071310	16515	2428	3	1	3396	1	2	false	0.7149587750292418	0.8674856964540052	0.0	cellular response to organic substance
GO:0044260	16515	6589	3	1	9167	1	2	false	0.7187738627761757	0.8674856964540052	0.0	cellular macromolecule metabolic process
GO:0048522	16515	4621	3	1	12886	3	3	false	0.7361739634427935	0.8834087561313522	0.0	positive regulation of cellular process
GO:0031267	16515	384	3	1	515	1	1	false	0.7456310679609564	0.8896734333625047	3.6248893433568825E-126	small GTPase binding
GO:0065008	16515	3583	3	1	9584	3	1	false	0.7545577749466303	0.89375128255052	0.0	regulation of biological quality
GO:0032502	16515	5265	3	1	13878	3	1	false	0.7609849240888042	0.89375128255052	0.0	developmental process
GO:0048518	16515	5275	3	1	13878	3	2	false	0.76181656941211	0.89375128255052	0.0	positive regulation of biological process
GO:0005737	16515	6076	3	1	11683	2	2	false	0.7696903841589504	0.8974973576407383	0.0	cytoplasm
GO:1902531	16515	1775	3	1	3387	2	2	false	0.7735572463474936	0.8974973576407383	0.0	regulation of intracellular signal transduction
GO:0003824	16515	6357	3	1	11969	2	1	false	0.7801742904959434	0.9002011044183963	0.0	catalytic activity
GO:0005622	16515	10525	3	2	11845	2	1	false	0.7895315334192725	0.9016549119213544	0.0	intracellular
GO:0009987	16515	12841	3	3	13878	3	1	false	0.7921516040267216	0.9016549119213544	0.0	cellular process
GO:0034613	16515	2012	3	1	2533	1	2	false	0.7943150414545266	0.9016549119213544	0.0	cellular protein localization
GO:0043227	16515	7507	3	1	9283	1	1	false	0.808682537973074	0.9104180995159427	0.0	membrane-bounded organelle
GO:0007166	16515	2604	3	1	4610	2	1	false	0.81070564099753	0.9104180995159427	0.0	cell surface receptor signaling pathway
GO:0032501	16515	6028	3	1	13878	3	1	false	0.8190509873980014	0.9148973795403208	0.0	multicellular organismal process
GO:0043170	16515	7606	3	1	8995	1	1	false	0.8455808782695051	0.9317878979486783	0.0	macromolecule metabolic process
GO:0051641	16515	2730	3	1	5875	3	1	false	0.846663426488957	0.9317878979486783	0.0	cellular localization
GO:0043226	16515	9283	3	1	10934	1	1	false	0.849003109566795	0.9317878979486783	0.0	organelle
GO:0048731	16515	4127	3	1	4812	1	2	false	0.8576475477984249	0.9317878979486783	0.0	system development
GO:0033036	16515	2808	3	1	5875	3	1	false	0.8577950901420885	0.9317878979486783	0.0	macromolecule localization
GO:0008150	16515	13878	3	3	14589	3	1	false	0.8607945342954457	0.9317878979486783	0.0	biological_process
GO:0006807	16515	8339	3	1	9406	1	1	false	0.8865617690907434	0.9547588282515698	0.0	nitrogen compound metabolic process
GO:0008104	16515	2531	3	1	2808	1	1	false	0.9013532763532341	0.9605909512455318	0.0	protein localization
GO:0005575	16515	11845	3	2	14589	3	1	false	0.9071973142816022	0.9605909512455318	0.0	cellular_component
GO:0051234	16515	4792	3	2	5875	3	1	false	0.9106326026097671	0.9605909512455318	0.0	establishment of localization
GO:0048856	16515	4812	3	1	5265	1	1	false	0.9139601139625344	0.9605909512455318	0.0	anatomical structure development
GO:0003674	16515	11969	3	2	14589	3	1	false	0.9148485249957446	0.9605909512455318	0.0	molecular_function
GO:0044238	16515	8708	3	1	9406	1	1	false	0.9257920476364541	0.967245422903758	0.0	primary metabolic process
GO:0017016	16515	364	3	1	384	1	1	false	0.9479166666667154	0.9802266849958489	8.281671582729904E-34	Ras GTPase binding
GO:0010033	16515	2958	3	1	3829	2	1	false	0.9483012417166023	0.9802266849958489	0.0	response to organic substance
GO:0071704	16515	8995	3	1	9406	1	1	false	0.9563044864969051	0.9802266849958489	0.0	organic substance metabolic process
GO:0006810	16515	4702	3	2	4792	2	1	false	0.9627862864732899	0.9802266849958489	1.9528703698435357E-193	transport
GO:0008152	16515	9406	3	1	13878	3	1	false	0.9665553061074156	0.9802266849958489	0.0	metabolic process
GO:0044237	16515	8863	3	1	13059	3	2	false	0.9668437137411192	0.9802266849958489	0.0	cellular metabolic process
GO:0017111	16515	1279	3	1	1312	1	1	false	0.9748475609753142	0.9802266849958489	1.671504200825845E-66	nucleoside-triphosphatase activity
GO:0043229	16515	9004	3	1	10673	2	2	false	0.9755589388768211	0.9802266849958489	0.0	intracellular organelle
GO:0110165	16515	10934	3	1	11845	2	1	false	0.9940908324389506	0.9940908324389506	0.0	cellular anatomical entity
GO:0000000	16515	14589	3	3	0	0	0	true	1.0	1.0	1.0	Gene Ontology
GO:0016462	16515	1312	3	1	1312	1	1	true	1.0	1.0	1.0	pyrophosphatase activity
GO:0016818	16515	1312	3	1	1312	1	1	true	1.0	1.0	1.0	hydrolase activity, acting on acid anhydrides, in phosphorus-containing anhydrides
