## Supplementary File S4 for "PIGNON: A protein-protein interaction-guided functional enrichment analysis for quantitative proteomics": table-mcl2_cluster1127-Parent-Child-Union-Benjamini-Hochberg.txt

ID	Pop.total	Pop.term	Study.total	Study.term	Pop.family	Study.family	nparents	is.trivial	p	p.adjusted	p.min	name
GO:0042165	16515	154	3	1	9221	1	1	false	0.01670100856751087	0.8084019360444027	0.0	neurotransmitter binding
GO:0098962	16515	9	3	1	496	1	4	false	0.018145161290325243	0.8084019360444027	2.148478110102333E-19	regulation of postsynaptic neurotransmitter receptor activity
GO:1900449	16515	54	3	1	2899	1	2	false	0.01862711279751785	0.8084019360444027	4.145922932650628E-116	regulation of glutamate receptor signaling pathway
GO:0035637	16515	161	3	1	7893	1	2	false	0.020397820853975953	0.8084019360444027	0.0	multicellular organismal signaling
GO:0010469	16515	133	3	1	4732	1	3	false	0.028106508875645145	0.8084019360444027	1.602122659205394E-262	regulation of signaling receptor activity
GO:0007215	16515	86	3	1	2604	1	1	false	0.03302611367124102	0.8084019360444027	1.8011110238743558E-163	glutamate receptor signaling pathway
GO:0099572	16515	345	3	1	9401	1	2	false	0.03669822359329937	0.8084019360444027	0.0	postsynaptic specialization
GO:0090501	16515	164	3	1	3402	1	2	false	0.04820693709584235	0.8084019360444027	1.1135186281830553E-284	RNA phosphodiester bond hydrolysis
GO:0140098	16515	321	3	1	6357	1	1	false	0.050495516753142775	0.8084019360444027	0.0	catalytic activity, acting on RNA
GO:0032409	16515	223	3	1	4061	1	2	false	0.05491258310758211	0.8084019360444027	0.0	regulation of transporter activity
GO:1990351	16515	256	3	1	4639	1	1	false	0.05518430696261833	0.8084019360444027	0.0	transporter complex
GO:0098794	16515	620	3	1	10934	1	2	false	0.056703859520977534	0.8084019360444027	0.0	postsynapse
GO:0019216	16515	359	3	1	5255	1	2	false	0.06831588962873845	0.8084019360444027	0.0	regulation of lipid metabolic process
GO:0031226	16515	388	3	1	5669	1	2	false	0.06844240606808645	0.8084019360444027	0.0	intrinsic component of plasma membrane
GO:0043235	16515	336	3	1	4639	1	1	false	0.07242940288843032	0.8084019360444027	0.0	receptor complex
GO:0098797	16515	455	3	1	5728	1	2	false	0.07943435754212538	0.8084019360444027	0.0	plasma membrane protein complex
GO:0099565	16515	146	3	1	1834	1	4	false	0.07960741548524315	0.8084019360444027	1.546423254492087E-220	chemical synaptic transmission, postsynaptic
GO:0031224	16515	908	3	1	10934	1	2	false	0.08304371684683792	0.8084019360444027	0.0	intrinsic component of membrane
GO:0090305	16515	320	3	1	3833	1	1	false	0.08348552048008066	0.8084019360444027	0.0	nucleic acid phosphodiester bond hydrolysis
GO:0032281	16515	15	3	1	176	1	2	false	0.085227272727275	0.8084019360444027	5.015671766084671E-22	AMPA glutamate receptor complex
GO:0044270	16515	526	3	1	6074	1	2	false	0.0865986170563182	0.8084019360444027	0.0	cellular nitrogen compound catabolic process
GO:0046700	16515	523	3	1	5652	1	2	false	0.09253361641880606	0.8084019360444027	0.0	heterocycle catabolic process
GO:0019439	16515	540	3	1	5673	1	2	false	0.09518773135912169	0.8084019360444027	0.0	aromatic compound catabolic process
GO:0008328	16515	40	3	1	419	1	3	false	0.09546539379474574	0.8084019360444027	7.214911510404835E-57	ionotropic glutamate receptor complex
GO:0006401	16515	383	3	1	3918	1	3	false	0.0977539561000784	0.8084019360444027	0.0	RNA catabolic process
GO:1901361	16515	560	3	1	5697	1	2	false	0.09829734948190218	0.8084019360444027	0.0	organic cyclic compound catabolic process
GO:0031644	16515	116	3	1	1121	1	2	false	0.10347903657446389	0.8084019360444027	2.844736000213394E-161	regulation of nervous system process
GO:2000311	16515	18	3	1	167	1	4	false	0.10778443113772106	0.8084019360444027	1.6218328211502803E-24	regulation of AMPA receptor activity
GO:0008066	16515	66	3	1	604	1	2	false	0.1092715231788274	0.8084019360444027	6.148135008169865E-90	glutamate receptor activity
GO:0099177	16515	387	3	1	3496	1	3	false	0.1106979405032746	0.8084019360444027	0.0	regulation of trans-synaptic signaling
GO:0034655	16515	492	3	1	4444	1	5	false	0.11071107110723472	0.8084019360444027	0.0	nucleobase-containing compound catabolic process
GO:0098796	16515	1005	3	1	8532	1	2	false	0.11779184247541293	0.8084019360444027	0.0	membrane protein complex
GO:0036094	16515	1120	3	1	9221	1	1	false	0.12146188049104009	0.8084019360444027	0.0	small molecule binding
GO:0097060	16515	356	3	1	2794	1	2	false	0.1274158911954391	0.8084019360444027	0.0	synaptic membrane
GO:0006629	16515	1169	3	1	8996	1	2	false	0.1299466429528137	0.8084019360444027	0.0	lipid metabolic process
GO:0060089	16515	856	3	1	11969	2	1	false	0.13792688822260424	0.8084019360444027	0.0	molecular transducer activity
GO:0004971	16515	22	3	1	157	1	2	false	0.14012738853502796	0.8084019360444027	2.578179414889784E-27	AMPA glutamate receptor activity
GO:0044057	16515	491	3	1	3474	1	2	false	0.14133563615453276	0.8084019360444027	0.0	regulation of system process
GO:0044265	16515	1103	3	1	7226	1	3	false	0.15264323277102665	0.8084019360444027	0.0	cellular macromolecule catabolic process
GO:0030594	16515	134	3	1	869	1	2	false	0.15420023014963855	0.8084019360444027	1.4845856709098422E-161	neurotransmitter receptor activity
GO:0009057	16515	1319	3	1	8030	1	2	false	0.16425902864220246	0.8084019360444027	0.0	macromolecule catabolic process
GO:0030054	16515	1821	3	1	10934	1	1	false	0.16654472288346064	0.8084019360444027	0.0	cell junction
GO:0031406	16515	249	3	1	1448	1	2	false	0.17196132596671887	0.8084019360444027	8.343069137015109E-288	carboxylic acid binding
GO:0005215	16515	1093	3	1	11969	2	1	false	0.1743062123947276	0.8084019360444027	0.0	transporter activity
GO:0003724	16515	72	3	1	408	1	2	false	0.17647058823530326	0.8084019360444027	5.1845110602243585E-82	RNA helicase activity
GO:0034762	16515	444	3	1	2438	1	2	false	0.18211648892536647	0.8084019360444027	0.0	regulation of transmembrane transport
GO:1905114	16515	618	3	1	3315	1	2	false	0.1864253393662629	0.8084019360444027	0.0	cell surface receptor signaling pathway involved in cell-cell signaling
GO:1902495	16515	248	3	1	1317	1	3	false	0.1883067577827521	0.8084019360444027	7.20911802188476E-276	transmembrane transporter complex
GO:0006402	16515	345	3	1	1782	1	3	false	0.19360269360260124	0.8084019360444027	0.0	mRNA catabolic process
GO:0022898	16515	214	3	1	1088	1	3	false	0.1966911764705475	0.8084019360444027	1.7956298527882883E-233	regulation of transmembrane transporter activity
GO:0099634	16515	107	3	1	535	1	3	false	0.20000000000002502	0.8084019360444027	1.2543130232607621E-115	postsynaptic specialization membrane
GO:0045935	16515	1094	3	1	5450	1	4	false	0.2007339449542124	0.8084019360444027	0.0	positive regulation of nucleobase-containing compound metabolic process
GO:0030374	16515	66	3	1	323	1	1	false	0.20433436532509133	0.8084019360444027	1.6986427644399238E-70	nuclear receptor transcription coactivator activity
GO:0051254	16515	913	3	1	4433	1	4	false	0.20595533498718693	0.8084019360444027	0.0	positive regulation of RNA metabolic process
GO:0098960	16515	72	3	1	348	1	3	false	0.20689655172415242	0.8084019360444027	1.6874090861986248E-76	postsynaptic neurotransmitter receptor activity
GO:1901575	16515	1956	3	1	9133	1	2	false	0.21416840030540835	0.8084019360444027	0.0	organic substance catabolic process
GO:0031328	16515	1186	3	1	5530	1	4	false	0.21446654611146163	0.8084019360444027	0.0	positive regulation of cellular biosynthetic process
GO:0009891	16515	1233	3	1	5739	1	3	false	0.21484579195059936	0.8084019360444027	0.0	positive regulation of biosynthetic process
GO:0098802	16515	145	3	1	638	1	2	false	0.2272727272727319	0.8084019360444027	8.324378856725115E-148	plasma membrane signaling receptor complex
GO:0043269	16515	540	3	1	2360	1	2	false	0.22881355932216044	0.8084019360444027	0.0	regulation of ion transport
GO:0044248	16515	2055	3	1	8923	1	2	false	0.23030370951582915	0.8084019360444027	0.0	cellular catabolic process
GO:0043177	16515	259	3	1	1120	1	1	false	0.2312499999998759	0.8084019360444027	3.2132812755151765E-262	organic acid binding
GO:0004518	16515	251	3	1	1069	1	2	false	0.23479887745547204	0.8084019360444027	3.2666965749252185E-252	nuclease activity
GO:0010557	16515	1109	3	1	4648	1	4	false	0.23859724612644276	0.8084019360444027	0.0	positive regulation of macromolecule biosynthetic process
GO:0032412	16515	207	3	1	864	1	3	false	0.23958333333325166	0.8084019360444027	7.874532200122053E-206	regulation of ion transmembrane transporter activity
GO:0009892	16515	2467	3	1	10162	1	3	false	0.24276717181444213	0.8084019360444027	0.0	negative regulation of metabolic process
GO:0016071	16515	809	3	1	3298	1	1	false	0.24530018192865943	0.8084019360444027	0.0	mRNA metabolic process
GO:0003008	16515	1482	3	1	6028	1	1	false	0.2458526874591416	0.8084019360444027	0.0	system process
GO:0140110	16515	1582	3	1	11969	2	1	false	0.24688898024482392	0.8084019360444027	0.0	transcription regulator activity
GO:0099240	16515	139	3	1	559	1	2	false	0.24865831842576708	0.8084019360444027	1.7756463141526473E-135	intrinsic component of synaptic membrane
GO:0009056	16515	2357	3	1	9406	1	1	false	0.25058473314938123	0.8084019360444027	0.0	catabolic process
GO:0098839	16515	86	3	1	342	1	2	false	0.2514619883041121	0.8084019360444027	3.4935914875562175E-83	postsynaptic density membrane
GO:0005245	16515	70	3	1	267	1	2	false	0.2621722846441781	0.8084019360444027	3.5025487187277184E-66	voltage-gated calcium channel activity
GO:0003712	16515	574	3	1	2130	1	2	false	0.2694835680752466	0.8084019360444027	0.0	transcription coregulator activity
GO:0031325	16515	2641	3	1	9799	1	4	false	0.26951729768258487	0.8084019360444027	0.0	positive regulation of cellular metabolic process
GO:0009893	16515	2828	3	1	10458	1	3	false	0.2704149933068421	0.8084019360444027	0.0	positive regulation of metabolic process
GO:0098978	16515	331	3	1	1222	1	1	false	0.2708674304420375	0.8084019360444027	3.922962351009685E-309	glutamatergic synapse
GO:0005244	16515	220	3	1	807	1	2	false	0.27261462205703496	0.8084019360444027	1.5065292345287959E-204	voltage-gated ion channel activity
GO:0098878	16515	40	3	1	145	1	1	false	0.27586206896550686	0.8084019360444027	1.0963422576228304E-36	neurotransmitter receptor complex
GO:0098984	16515	348	3	1	1222	1	1	false	0.2847790507365916	0.8084019360444027	3.52185E-316	neuron to neuron synapse
GO:0004540	16515	133	3	1	462	1	3	false	0.287878787878792	0.8084019360444027	8.968554768861724E-120	ribonuclease activity
GO:0034765	16515	368	3	1	1256	1	3	false	0.29299363057312516	0.8084019360444027	0.0	regulation of ion transmembrane transport
GO:0010605	16515	2252	3	1	7683	1	3	false	0.2931146687498786	0.8084019360444027	0.0	negative regulation of macromolecule metabolic process
GO:0051173	16515	2492	3	1	8444	1	3	false	0.29512079583070805	0.8084019360444027	0.0	positive regulation of nitrogen compound metabolic process
GO:2001257	16515	147	3	1	496	1	3	false	0.29637096774198346	0.8084019360444027	3.0867971191741187E-130	regulation of cation channel activity
GO:0055085	16515	1399	3	1	4702	1	1	false	0.29753296469712665	0.8084019360444027	0.0	transmembrane transport
GO:0016788	16515	1001	3	1	3358	1	1	false	0.29809410363316363	0.8084019360444027	0.0	hydrolase activity, acting on ester bonds
GO:1902680	16515	819	3	1	2724	1	5	false	0.30066079295172277	0.8084019360444027	0.0	positive regulation of RNA biosynthetic process
GO:0051049	16515	1594	3	1	5283	1	2	false	0.3017225061525284	0.8084019360444027	0.0	regulation of transport
GO:0006811	16515	1419	3	1	4702	1	1	false	0.30178647384175245	0.8084019360444027	0.0	ion transport
GO:1904062	16515	271	3	1	882	1	2	false	0.3072562358277979	0.8084019360444027	1.7321194464145264E-235	regulation of cation transmembrane transport
GO:0003713	16515	323	3	1	1051	1	2	false	0.3073263558515911	0.8084019360444027	9.412113580110557E-281	transcription coactivator activity
GO:0010629	16515	1372	3	1	4323	1	3	false	0.3173721952349749	0.8086028915606941	0.0	negative regulation of gene expression
GO:0043167	16515	2941	3	1	9221	1	1	false	0.31894588439683935	0.8086028915606941	0.0	ion binding
GO:0099536	16515	688	3	1	2147	1	2	false	0.3204471355378102	0.8086028915606941	0.0	synaptic signaling
GO:0003013	16515	478	3	1	1482	1	1	false	0.3225371120107893	0.8086028915606941	0.0	circulatory system process
GO:0007267	16515	1687	3	1	5153	1	2	false	0.3273821075087925	0.8086028915606941	0.0	cell-cell signaling
GO:0099601	16515	66	3	1	201	1	2	false	0.32835820895521733	0.8086028915606941	9.238853549301662E-55	regulation of neurotransmitter receptor activity
GO:0010604	16515	2560	3	1	7739	1	3	false	0.33079209200210213	0.8086028915606941	0.0	positive regulation of macromolecule metabolic process
GO:0015085	16515	189	3	1	554	1	2	false	0.34115523465707215	0.8194739000525672	1.0732590432227741E-153	calcium ion transmembrane transporter activity
GO:0070588	16515	289	3	1	845	1	2	false	0.3420118343194598	0.8194739000525672	6.396420433223522E-235	calcium ion transmembrane transport
GO:1903508	16515	819	3	1	2359	1	3	false	0.34718100890243003	0.8237039622979223	0.0	positive regulation of nucleic acid-templated transcription
GO:0098936	16515	104	3	1	294	1	2	false	0.3537414965986627	0.8272605375150642	2.2581949814294223E-82	intrinsic component of postsynaptic membrane
GO:0099094	16515	155	3	1	435	1	2	false	0.3563218390803905	0.8272605375150642	2.2998787197688744E-122	ligand-gated cation channel activity
GO:0015276	16515	178	3	1	494	1	2	false	0.3603238866397403	0.8272605375150642	1.5932735300679006E-139	ligand-gated ion channel activity
GO:0099699	16515	128	3	1	344	1	2	false	0.3720930232557984	0.8272605375150642	5.505157902967546E-98	integral component of synaptic membrane
GO:1903522	16515	251	3	1	665	1	2	false	0.377443609022521	0.8272605375150642	1.1913641175900807E-190	regulation of blood circulation
GO:0098590	16515	2390	3	1	6329	1	2	false	0.37762679728146903	0.8272605375150642	0.0	plasma membrane region
GO:0005262	16515	165	3	1	432	1	2	false	0.38194444444436104	0.8272605375150642	4.345059532064114E-124	calcium channel activity
GO:0045211	16515	263	3	1	683	1	2	false	0.38506588579795026	0.8272605375150642	6.417651019588943E-197	postsynaptic membrane
GO:0016817	16515	1312	3	1	3358	1	1	false	0.3907087552116796	0.8272605375150642	0.0	hydrolase activity, acting on acid anhydrides
GO:0032991	16515	4639	3	1	11845	1	1	false	0.3916420430583112	0.8272605375150642	0.0	protein-containing complex
GO:0072511	16515	427	3	1	1064	1	1	false	0.40131578947379937	0.8272605375150642	2.3261580343959E-310	divalent inorganic cation transport
GO:0050794	16515	8239	3	2	12995	2	2	false	0.401954730578933	0.8272605375150642	0.0	regulation of cellular process
GO:0022835	16515	90	3	1	222	1	2	false	0.4054054054053878	0.8272605375150642	1.4827208093965395E-64	transmitter-gated channel activity
GO:0032879	16515	2429	3	1	10462	2	2	false	0.41045963093603816	0.8272605375150642	0.0	regulation of localization
GO:0016887	16515	525	3	1	1279	1	1	false	0.4104769351055277	0.8272605375150642	0.0	ATPase activity
GO:0050789	16515	8917	3	2	13878	2	2	false	0.41282534736715193	0.8272605375150642	0.0	regulation of biological process
GO:0005887	16515	333	3	1	803	1	2	false	0.41469489414686944	0.8272605375150642	8.269589478432813E-236	integral component of plasma membrane
GO:0022843	16515	180	3	1	433	1	2	false	0.4157043879908538	0.8272605375150642	5.618063995979368E-127	voltage-gated cation channel activity
GO:0019219	16515	2640	3	1	6350	1	4	false	0.4157480314960086	0.8272605375150642	0.0	regulation of nucleobase-containing compound metabolic process
GO:0009889	16515	2875	3	1	6647	1	2	false	0.4325259515560682	0.8272605375150642	0.0	regulation of biosynthetic process
GO:0009059	16515	3643	3	1	8388	1	2	false	0.43431092036376584	0.8272605375150642	0.0	macromolecule biosynthetic process
GO:0031326	16515	2783	3	1	6367	1	3	false	0.4370975341588632	0.8272605375150642	0.0	regulation of cellular biosynthetic process
GO:0065009	16515	3314	3	1	13061	2	2	false	0.44309929623488353	0.8272605375150642	0.0	regulation of molecular function
GO:0051252	16515	2375	3	1	5290	1	3	false	0.44896030245695573	0.8272605375150642	0.0	regulation of RNA metabolic process
GO:0016597	16515	116	3	1	249	1	1	false	0.46586345381528466	0.8272605375150642	3.9024864869396065E-74	amino acid binding
GO:0051239	16515	2782	3	1	10089	2	2	false	0.47547574013626226	0.8272605375150642	0.0	regulation of multicellular organismal process
GO:0065007	16515	9584	3	2	13878	2	1	false	0.4768983520948942	0.8272605375150642	0.0	biological regulation
GO:0090304	16515	3833	3	1	8019	1	2	false	0.4779897742858977	0.8272605375150642	0.0	nucleic acid metabolic process
GO:0061337	16515	121	3	1	253	1	2	false	0.4782608695651707	0.8272605375150642	1.7495905393196827E-75	cardiac conduction
GO:0010467	16515	3646	3	1	7606	1	1	false	0.47935840126125334	0.8272605375150642	0.0	gene expression
GO:0010468	16515	2644	3	1	5456	1	2	false	0.48460410557359895	0.8272605375150642	0.0	regulation of gene expression
GO:0010556	16515	2677	3	1	5514	1	3	false	0.48549147624212136	0.8272605375150642	0.0	regulation of macromolecule biosynthetic process
GO:0043168	16515	1438	3	1	2941	1	1	false	0.4889493369593451	0.8272605375150642	0.0	anion binding
GO:0006139	16515	4384	3	1	8848	1	5	false	0.49547920433637904	0.8272605375150642	0.0	nucleobase-containing compound metabolic process
GO:0009058	16515	4757	3	1	9406	1	1	false	0.5057410163721884	0.8272605375150642	0.0	biosynthetic process
GO:0022834	16515	178	3	1	350	1	1	false	0.5085714285714544	0.8272605375150642	1.0769070611948206E-104	ligand-gated channel activity
GO:0032774	16515	2371	3	1	4657	1	3	false	0.5091260468124964	0.8272605375150642	0.0	RNA biosynthetic process
GO:0046483	16515	4528	3	1	8863	1	1	false	0.5108879611877025	0.8272605375150642	0.0	heterocycle metabolic process
GO:0051171	16515	4412	3	1	8635	1	2	false	0.5109438332384818	0.8272605375150642	0.0	regulation of nitrogen compound metabolic process
GO:0071944	16515	5612	3	1	10934	1	1	false	0.5132613865040625	0.8272605375150642	0.0	cell periphery
GO:0046873	16515	460	3	1	896	1	2	false	0.5133928571430352	0.8272605375150642	9.792974397097512E-269	metal ion transmembrane transporter activity
GO:0080090	16515	4581	3	1	8908	1	2	false	0.5142568477784497	0.8272605375150642	0.0	regulation of primary metabolic process
GO:0006725	16515	4570	3	1	8863	1	1	false	0.5156267629462289	0.8272605375150642	0.0	cellular aromatic compound metabolic process
GO:0044249	16515	4600	3	1	8896	1	2	false	0.5170863309352786	0.8272605375150642	0.0	cellular biosynthetic process
GO:1901576	16515	4681	3	1	9027	1	2	false	0.518555444775452	0.8272605375150642	0.0	organic substance biosynthetic process
GO:0060047	16515	250	3	1	478	1	2	false	0.5230125523012195	0.8272605375150642	5.823095349036605E-143	heart contraction
GO:0016787	16515	3358	3	1	6357	1	1	false	0.5282365895857171	0.8272605375150642	0.0	hydrolase activity
GO:1901360	16515	4777	3	1	8995	1	1	false	0.5310728182328325	0.8272605375150642	0.0	organic cyclic compound metabolic process
GO:0018130	16515	3081	3	1	5741	1	2	false	0.5366660860487552	0.8272605375150642	0.0	heterocycle biosynthetic process
GO:0019438	16515	3096	3	1	5759	1	2	false	0.5375933321753205	0.8272605375150642	0.0	aromatic compound biosynthetic process
GO:0009966	16515	2880	3	1	5336	1	4	false	0.539730134934311	0.8272605375150642	0.0	regulation of signal transduction
GO:0003015	16515	258	3	1	478	1	1	false	0.5397489539748717	0.8272605375150642	1.588420873673413E-142	heart process
GO:0070838	16515	422	3	1	779	1	2	false	0.5417201540437093	0.8272605375150642	1.6564569306744497E-232	divalent metal ion transport
GO:1901362	16515	3230	3	1	5889	1	2	false	0.5484802173548106	0.8272605375150642	0.0	organic cyclic compound biosynthetic process
GO:0042623	16515	289	3	1	525	1	1	false	0.5504761904761242	0.8272605375150642	3.7948954952805876E-156	ATPase activity, coupled
GO:0034641	16515	5039	3	1	9147	1	2	false	0.5508910025088619	0.8272605375150642	0.0	cellular nitrogen compound metabolic process
GO:0050877	16515	817	3	1	1482	1	1	false	0.5512820512820672	0.8272605375150642	0.0	nervous system process
GO:0004386	16515	161	3	1	289	1	1	false	0.5570934256055897	0.8272605375150642	1.4073653006443198E-85	helicase activity
GO:0022803	16515	540	3	1	969	1	1	false	0.5572755417954148	0.8272605375150642	4.5450251904428766E-288	passive transmembrane transporter activity
GO:0048519	16515	4686	3	1	13878	2	2	false	0.5613174994517115	0.8272605375150642	0.0	negative regulation of biological process
GO:0005230	16515	100	3	1	178	1	1	false	0.561797752809004	0.8272605375150642	1.6949949562485708E-52	extracellular ligand-gated ion channel activity
GO:0007166	16515	2604	3	1	4610	1	1	false	0.5648590021697816	0.8272605375150642	0.0	cell surface receptor signaling pathway
GO:0050804	16515	387	3	1	673	1	2	false	0.5750371471025532	0.8272605375150642	1.6518777353779856E-198	modulation of chemical synaptic transmission
GO:0000956	16515	199	3	1	345	1	1	false	0.5768115942028993	0.8272605375150642	1.9133725992856366E-101	nuclear-transcribed mRNA catabolic process
GO:0016020	16515	6329	3	1	10934	1	1	false	0.5788366563045235	0.8272605375150642	0.0	membrane
GO:0060255	16515	4602	3	1	7947	1	2	false	0.5790864477184862	0.8272605375150642	0.0	regulation of macromolecule metabolic process
GO:0005216	16515	494	3	1	848	1	3	false	0.5825471698110974	0.8272605375150642	2.1133661329335257E-249	ion channel activity
GO:0048522	16515	4621	3	1	12886	2	3	false	0.5886318945909153	0.8272605375150642	0.0	positive regulation of cellular process
GO:0007165	16515	4610	3	1	12851	2	5	false	0.5887867740014167	0.8272605375150642	0.0	signal transduction
GO:0005261	16515	413	3	1	692	1	2	false	0.5968208092484127	0.8272605375150642	7.370649269435062E-202	cation channel activity
GO:0000184	16515	119	3	1	199	1	1	false	0.597989949748737	0.8272605375150642	1.011769723468725E-57	nuclear-transcribed mRNA catabolic process, nonsense-mediated decay
GO:0023052	16515	5095	3	1	13878	2	1	false	0.599489557351409	0.8272605375150642	0.0	signaling
GO:0023051	16515	3308	3	1	9004	2	2	false	0.5998332753785816	0.8272605375150642	0.0	regulation of signaling
GO:0004970	16515	60	3	1	99	1	3	false	0.6060606060605888	0.8272605375150642	1.818679918792965E-28	ionotropic glutamate receptor activity
GO:0034654	16515	3033	3	1	4963	1	5	false	0.6111223050563478	0.8272605375150642	0.0	nucleobase-containing compound biosynthetic process
GO:0048583	16515	3777	3	1	9953	2	2	false	0.6149830247115128	0.8272605375150642	0.0	regulation of response to stimulus
GO:0048518	16515	5275	3	1	13878	2	2	false	0.6157384858932995	0.8272605375150642	0.0	positive regulation of biological process
GO:0034220	16515	1054	3	1	1710	1	2	false	0.6163742690054267	0.8272605375150642	0.0	ion transmembrane transport
GO:0010646	16515	3269	3	1	8383	2	2	false	0.6278745320764318	0.8272605375150642	0.0	regulation of cell communication
GO:0022832	16515	220	3	1	350	1	1	false	0.6285714285714994	0.8272605375150642	1.1950566201402405E-99	voltage-gated channel activity
GO:0044271	16515	3707	3	1	5830	1	2	false	0.6358490566033003	0.8272605375150642	0.0	cellular nitrogen compound biosynthetic process
GO:0007154	16515	5113	3	1	12841	2	1	false	0.637828596625818	0.8272605375150642	0.0	cell communication
GO:0016595	16515	74	3	1	116	1	1	false	0.6379310344827669	0.8272605375150642	1.369717186913711E-32	glutamate binding
GO:0022857	16515	969	3	1	1516	1	2	false	0.6391820580481979	0.8272605375150642	0.0	transmembrane transporter activity
GO:0008324	16515	645	3	1	1009	1	2	false	0.6392467789889132	0.8272605375150642	1.156984187614412E-285	cation transmembrane transporter activity
GO:0022836	16515	350	3	1	539	1	1	false	0.6493506493507071	0.8358662613982506	6.202121895716514E-151	gated channel activity
GO:0031323	16515	4758	3	1	11275	2	3	false	0.6659325087964487	0.8374370102802768	0.0	regulation of cellular metabolic process
GO:0051179	16515	5875	3	1	13878	2	1	false	0.6674714852900016	0.8374370102802768	0.0	localization
GO:2001141	16515	2128	3	1	3182	1	4	false	0.6687617850414639	0.8374370102802768	0.0	regulation of RNA biosynthetic process
GO:0045202	16515	1222	3	1	1821	1	1	false	0.6710598572206609	0.8374370102802768	0.0	synapse
GO:0015075	16515	807	3	1	1202	1	2	false	0.6713810316138338	0.8374370102802768	0.0	ion transmembrane transporter activity
GO:0003674	16515	11969	3	2	14589	2	1	false	0.6730667995212539	0.8374370102802768	0.0	molecular_function
GO:0019222	16515	5105	3	1	11880	2	2	false	0.6747942851431983	0.8374370102802768	0.0	regulation of metabolic process
GO:0032501	16515	6028	3	1	13878	2	1	false	0.6800651759953393	0.8396723091371026	0.0	multicellular organismal process
GO:0098655	16515	854	3	1	1249	1	2	false	0.6837469975980393	0.8399328599935304	0.0	cation transmembrane transport
GO:0004888	16515	596	3	1	850	1	1	false	0.7011764705885416	0.8569446185655044	2.4718895390397115E-224	transmembrane signaling receptor activity
GO:0051716	16515	5952	3	1	13037	2	2	false	0.7046775995641958	0.8569446185655044	0.0	cellular response to stimulus
GO:0044260	16515	6589	3	1	9167	1	2	false	0.7187738627761757	0.8697163739591726	0.0	cellular macromolecule metabolic process
GO:0030001	16515	779	3	1	1064	1	1	false	0.7321428571432166	0.8776191572645725	1.0752815419801313E-267	metal ion transport
GO:0035235	16515	63	3	1	86	1	1	false	0.7325581395348911	0.8776191572645725	2.115582679012702E-21	ionotropic glutamate receptor signaling pathway
GO:0034703	16515	168	3	1	228	1	1	false	0.7368421052631177	0.8784029038112043	1.4269274253698234E-56	cation channel complex
GO:0099055	16515	99	3	1	133	1	2	false	0.744360902255682	0.8830163644405639	1.8525853898994203E-32	integral component of postsynaptic membrane
GO:0006812	16515	1064	3	1	1419	1	1	false	0.7498238195913542	0.8851578748346719	0.0	cation transport
GO:0008016	16515	216	3	1	284	1	2	false	0.7605633802817354	0.8934773690688348	2.326441696944822E-67	regulation of heart contraction
GO:0050896	16515	7281	3	1	13878	2	1	false	0.7740539987858934	0.9033597047847766	0.0	response to stimulus
GO:0098660	16515	820	3	1	1054	1	1	false	0.7779886148008863	0.9033597047847766	1.5108267658204105E-241	inorganic ion transmembrane transport
GO:0003824	16515	6357	3	1	11969	2	1	false	0.7801742904959434	0.9033597047847766	0.0	catalytic activity
GO:0022890	16515	616	3	1	782	1	2	false	0.7877237851664177	0.9077578857632052	7.754286867836614E-175	inorganic cation transmembrane transporter activity
GO:0015318	16515	768	3	1	969	1	1	false	0.7925696594426146	0.9090135430574063	4.492427514227734E-214	inorganic molecular entity transmembrane transporter activity
GO:0051234	16515	4792	3	1	5875	1	1	false	0.8156595744665065	0.9310830991551631	0.0	establishment of localization
GO:0098662	16515	754	3	1	917	1	2	false	0.8222464558339635	0.9328193832595317	1.2439668276924448E-185	inorganic cation transmembrane transport
GO:0016021	16515	749	3	1	908	1	1	false	0.8248898678410735	0.9328193832595317	3.3519406952242996E-182	integral component of membrane
GO:0043170	16515	7606	3	1	8995	1	1	false	0.8455808782695051	0.9511979283109463	0.0	macromolecule metabolic process
GO:0043226	16515	9283	3	1	10934	1	1	false	0.849003109566795	0.9511979283109463	0.0	organelle
GO:0009987	16515	12841	3	2	13878	2	1	false	0.8561333170471993	0.9547661876747568	0.0	cellular process
GO:0016070	16515	3298	3	1	3833	1	1	false	0.8604226454472057	0.9551480743037788	0.0	RNA metabolic process
GO:0005886	16515	5537	3	1	6400	1	2	false	0.8651562500031486	0.9560174086792783	0.0	plasma membrane
GO:0006807	16515	8339	3	1	9406	1	1	false	0.8865617690907434	0.9732715764854984	0.0	nitrogen compound metabolic process
GO:0008152	16515	9406	3	1	13878	2	1	false	0.8961792902955413	0.9732715764854984	0.0	metabolic process
GO:0044237	16515	8863	3	1	13059	2	2	false	0.8967759585791586	0.9732715764854984	0.0	cellular metabolic process
GO:0022824	16515	90	3	1	100	1	2	false	0.9000000000000044	0.9732715764854984	5.77690423453352E-14	transmitter-gated ion channel activity
GO:1903506	16515	2128	3	1	2359	1	2	false	0.9020771513364592	0.9732715764854984	0.0	regulation of nucleic acid-templated transcription
GO:0008150	16515	13878	3	2	14589	2	1	false	0.904901259129079	0.9732715764854984	0.0	biological_process
GO:0006816	16515	385	3	1	422	1	1	false	0.9123222748814519	0.9769114624836787	5.107891220533675E-54	calcium ion transport
GO:0034702	16515	228	3	1	248	1	1	false	0.9193548387097966	0.9783479280699645	6.900759791040244E-30	ion channel complex
GO:0110165	16515	10934	3	1	11845	1	1	false	0.9230899113551975	0.9783479280699645	0.0	cellular anatomical entity
GO:0044238	16515	8708	3	1	9406	1	1	false	0.9257920476364541	0.9783479280699645	0.0	primary metabolic process
GO:0032279	16515	326	3	1	348	1	2	false	0.9367816091955262	0.9856571714144232	2.6942141911331886E-35	asymmetric synapse
GO:0014069	16515	326	3	1	345	1	2	false	0.94492753623195	0.9881337540160204	1.2182739717218095E-31	postsynaptic density
GO:0005488	16515	9221	3	1	11969	2	1	false	0.9473017807095734	0.9881337540160204	0.0	binding
GO:0071704	16515	8995	3	1	9406	1	1	false	0.9563044864969051	0.993243286404511	0.0	organic substance metabolic process
GO:0005575	16515	11845	3	1	14589	2	1	false	0.9646337806792729	0.9976127133520686	0.0	cellular_component
GO:0017111	16515	1279	3	1	1312	1	1	false	0.9748475609753142	0.9981481481479773	1.671504200825845E-66	nucleoside-triphosphatase activity
GO:0006810	16515	4702	3	1	4792	1	1	false	0.9812186978288634	0.9981481481479773	1.9528703698435357E-193	transport
GO:0008015	16515	470	3	1	478	1	1	false	0.9832635983261236	0.9981481481479773	1.5691746997656132E-17	blood circulation
GO:0099537	16515	678	3	1	688	1	1	false	0.9854651162789891	0.9981481481479773	1.6308581617624151E-22	trans-synaptic signaling
GO:0098916	16515	673	3	1	678	1	1	false	0.9926253687314729	0.9981481481479773	8.500657496417303E-13	anterograde trans-synaptic signaling
GO:0038023	16515	850	3	1	856	1	1	false	0.9929906542054951	0.9981481481479773	1.862586969397614E-15	signaling receptor activity
GO:0097659	16515	2359	3	1	2371	1	1	false	0.9949388443690911	0.9981481481479773	1.5605119001577283E-32	nucleic acid-templated transcription
GO:0015267	16515	539	3	1	540	1	1	false	0.9981481481479771	0.9981481481479773	0.0018518518518518792	channel activity
GO:0000000	16515	14589	3	2	0	0	0	true	1.0	1.0	1.0	Gene Ontology
GO:0007268	16515	673	3	1	673	1	1	true	1.0	1.0	1.0	chemical synaptic transmission
GO:0016462	16515	1312	3	1	1312	1	1	true	1.0	1.0	1.0	pyrophosphatase activity
GO:0016818	16515	1312	3	1	1312	1	1	true	1.0	1.0	1.0	hydrolase activity, acting on acid anhydrides, in phosphorus-containing anhydrides
