## Supplementary File S4 for "PIGNON: A protein-protein interaction-guided functional enrichment analysis for quantitative proteomics": table-mcl2_cluster1129-Parent-Child-Union-Benjamini-Hochberg.txt

ID	Pop.total	Pop.term	Study.total	Study.term	Pop.family	Study.family	nparents	is.trivial	p	p.adjusted	p.min	name
GO:1904950	16515	161	3	2	5789	3	3	false	0.0022641560100952313	0.1759803921567941	1.192427E-318	negative regulation of establishment of protein localization
GO:0002020	16515	285	3	3	2163	3	1	false	0.0022666405794862475	0.1759803921567941	0.0	protease binding
GO:0048500	16515	6	3	1	6412	3	2	false	0.002805047496668663	0.1759803921567941	1.03845499035156E-20	signal recognition particle
GO:0045861	16515	306	3	3	2162	3	3	false	0.002811451796725824	0.1759803921567941	0.0	negative regulation of proteolysis
GO:0060205	16515	311	3	2	5414	2	3	false	0.0032897720335757536	0.1759803921567941	0.0	cytoplasmic vesicle lumen
GO:0031983	16515	312	3	2	5425	2	2	false	0.0032975816646812874	0.1759803921567941	0.0	vesicle lumen
GO:0051248	16515	992	3	3	6003	3	4	false	0.004501244047090316	0.1759803921567941	0.0	negative regulation of protein metabolic process
GO:0016825	16515	231	3	2	3358	2	1	false	0.004713112245508984	0.1759803921567941	0.0	hydrolase activity, acting on acid phosphorus-nitrogen bonds
GO:0031012	16515	448	3	2	10934	3	2	false	0.004888916649327168	0.1759803921567941	0.0	extracellular matrix
GO:0032269	16515	939	3	3	5476	3	4	false	0.005028699282558736	0.1759803921567941	0.0	negative regulation of cellular protein metabolic process
GO:0051224	16515	158	3	2	2080	2	4	false	0.005736393236386884	0.1759803921567941	4.6943965341896574E-242	negative regulation of protein transport
GO:0005785	16515	6	3	1	1020	1	2	false	0.0058823529411741755	0.1759803921567941	6.488281136491147E-16	signal recognition particle receptor complex
GO:0000153	16515	15	3	1	6278	3	2	false	0.0071519118958516485	0.18811438733705504	1.4336698283774514E-45	cytoplasmic ubiquitin ligase complex
GO:0030162	16515	660	3	3	3385	3	2	false	0.007385233288423035	0.18811438733705504	0.0	regulation of proteolysis
GO:0051051	16515	394	3	2	7554	3	3	false	0.007859932618539905	0.18811438733705504	0.0	negative regulation of transport
GO:0000835	16515	9	3	1	2078	2	4	false	0.00864549307855532	0.193983250950085	5.110781255936357E-25	ER ubiquitin ligase complex
GO:0031324	16515	2129	3	3	9593	3	4	false	0.01091911071094703	0.19820102826109506	0.0	negative regulation of cellular metabolic process
GO:0051346	16515	376	3	2	3584	2	3	false	0.010980049639178341	0.19820102826109506	0.0	negative regulation of hydrolase activity
GO:0005576	16515	681	3	2	10934	3	1	false	0.011140197582523858	0.19820102826109506	0.0	extracellular region
GO:0005783	16515	543	3	2	8452	3	3	false	0.011833379790731464	0.19820102826109506	0.0	endoplasmic reticulum
GO:0140029	16515	848	3	2	12841	3	2	false	0.01249473212012678	0.19820102826109506	0.0	exocytic process
GO:0051172	16515	1965	3	3	8407	3	3	false	0.012754287045333934	0.19820102826109506	0.0	negative regulation of nitrogen compound metabolic process
GO:0051787	16515	26	3	1	5904	3	1	false	0.013155505972662778	0.19820102826109506	3.7997519267318146E-72	misfolded protein binding
GO:0043086	16515	749	3	2	6503	2	3	false	0.013250208017454823	0.19820102826109506	0.0	negative regulation of catalytic activity
GO:0009892	16515	2467	3	3	10162	3	3	false	0.014294527202833182	0.2052694106326845	0.0	negative regulation of metabolic process
GO:0030414	16515	153	3	2	1237	2	4	false	0.015210617607583129	0.21002352773547475	2.699097016190179E-200	peptidase inhibitor activity
GO:0032527	16515	43	3	1	6483	3	2	false	0.01976953716718852	0.26051291076556127	8.61791286001097E-112	protein exit from endoplasmic reticulum
GO:0030867	16515	26	3	1	2480	2	3	false	0.02086201512057885	0.26051291076556127	2.552613090859439E-62	rough endoplasmic reticulum membrane
GO:0044092	16515	1033	3	2	11969	3	2	false	0.021044218418387956	0.26051291076556127	0.0	negative regulation of molecular function
GO:0010605	16515	2252	3	3	7683	3	3	false	0.02515958644200945	0.29050654386085556	0.0	negative regulation of macromolecule metabolic process
GO:0018196	16515	29	3	1	1150	1	1	false	0.02521739130434676	0.29050654386085556	2.1923445441914743E-58	peptidyl-asparagine modification
GO:0030968	16515	123	3	1	4700	1	3	false	0.026170212766037943	0.29050654386085556	1.305602730864387E-246	endoplasmic reticulum unfolded protein response
GO:0001775	16515	1263	3	2	12841	3	1	false	0.0271025288132068	0.29050654386085556	0.0	cell activation
GO:1903513	16515	26	3	1	1873	2	1	false	0.027577564216615114	0.29050654386085556	3.9385761039279613E-59	endoplasmic reticulum to cytosol transport
GO:1903573	16515	42	3	1	4361	3	4	false	0.028621591808847362	0.29050654386085556	2.350062394100843E-102	negative regulation of response to endoplasmic reticulum stress
GO:0061134	16515	189	3	2	1819	3	4	false	0.030022393408786832	0.29050654386085556	9.887549126770061E-263	peptidase regulator activity
GO:0006508	16515	1639	3	3	5250	3	1	false	0.030388679435038275	0.29050654386085556	0.0	proteolysis
GO:0140352	16515	1405	3	2	13247	3	2	false	0.03134416681060803	0.29050654386085556	0.0	export from cell
GO:0012505	16515	3456	3	3	10934	3	3	false	0.03155920671468904	0.29050654386085556	0.0	endomembrane system
GO:0048523	16515	4164	3	3	12864	3	3	false	0.03389943042672416	0.3042473880798493	0.0	negative regulation of cellular process
GO:0048284	16515	909	3	2	4814	2	1	false	0.03562277797861022	0.3119165193736846	0.0	organelle fusion
GO:0050710	16515	55	3	1	1480	1	6	false	0.037162162162136365	0.3176480051477847	1.5152965711923095E-101	negative regulation of cytokine secretion
GO:0048519	16515	4686	3	3	13878	3	2	false	0.038480614904443766	0.32126838955105375	0.0	negative regulation of biological process
GO:0044342	16515	14	3	1	346	1	1	false	0.04046242774566261	0.32374799490342987	3.22908970050133E-25	type B pancreatic cell proliferation
GO:0005793	16515	120	3	1	8452	3	2	false	0.0419964947707872	0.32374799490342987	9.09653055930392E-273	endoplasmic reticulum-Golgi intermediate compartment
GO:0035967	16515	158	3	1	3628	1	3	false	0.04355016538037897	0.32374799490342987	2.224284622106452E-281	cellular response to topologically incorrect protein
GO:0048208	16515	64	3	1	1435	1	4	false	0.044599303135889376	0.32374799490342987	4.8331488906094367E-113	COPII vesicle coating
GO:0098772	16515	1567	3	2	11969	3	2	false	0.04691219022447666	0.32374799490342987	0.0	molecular function regulator
GO:0008236	16515	228	3	2	1045	2	2	false	0.04743991640544014	0.32374799490342987	2.7721736095558395E-237	serine-type peptidase activity
GO:0048194	16515	77	3	1	1614	1	3	false	0.04770755886001572	0.32374799490342987	8.982841650563672E-134	Golgi vesicle budding
GO:0035770	16515	220	3	1	4548	1	2	false	0.048372911169786315	0.32374799490342987	0.0	ribonucleoprotein granule
GO:1903828	16515	97	3	1	5832	3	3	false	0.049080088804407604	0.32374799490342987	1.1155587085248956E-213	negative regulation of cellular protein localization
GO:0019899	16515	2163	3	3	5904	3	1	false	0.04913021206686013	0.32374799490342987	0.0	enzyme binding
GO:0004866	16515	151	3	2	676	2	4	false	0.049638395792273034	0.32374799490342987	3.1559248948905946E-155	endopeptidase inhibitor activity
GO:0050707	16515	175	3	1	3520	1	5	false	0.049715909090843675	0.32374799490342987	2.07135504689065E-301	regulation of cytokine secretion
GO:0090317	16515	40	3	1	1519	2	5	false	0.051989685329711655	0.32374799490342987	7.48688276279492E-80	negative regulation of intracellular protein transport
GO:0051246	16515	2575	3	3	6895	3	4	false	0.05204892139312163	0.32374799490342987	0.0	regulation of protein metabolic process
GO:0032268	16515	2427	3	3	6488	3	3	false	0.05230468998439814	0.32374799490342987	0.0	regulation of cellular protein metabolic process
GO:0061135	16515	159	3	2	686	2	3	false	0.05346130110023044	0.3252984253386903	1.3828303085180524E-160	endopeptidase regulator activity
GO:0090087	16515	662	3	2	2719	2	2	false	0.05921078091874311	0.35237754283223244	0.0	regulation of peptide transport
GO:0032880	16515	928	3	2	3765	2	2	false	0.0607034137624892	0.35237754283223244	0.0	regulation of protein localization
GO:0004857	16515	323	3	2	1298	2	2	false	0.061779405597595406	0.35237754283223244	2.056087727E-315	enzyme inhibitor activity
GO:1904813	16515	124	3	1	3948	2	2	false	0.06183784177835834	0.35237754283223244	1.1881592880031859E-238	ficolin-1-rich granule lumen
GO:0032387	16515	49	3	1	2162	3	3	false	0.0664933059347288	0.3629703378971075	4.113325635828419E-101	negative regulation of intracellular transport
GO:0004867	16515	74	3	2	282	2	2	false	0.06817091946190657	0.3629703378971075	6.000950156116727E-70	serine-type endopeptidase inhibitor activity
GO:0033116	16515	67	3	1	1906	2	2	false	0.06908643240160987	0.3629703378971075	2.0112641133126815E-125	endoplasmic reticulum-Golgi intermediate compartment membrane
GO:0009101	16515	278	3	1	4021	1	4	false	0.06913703058934022	0.3629703378971075	0.0	glycoprotein biosynthetic process
GO:0036503	16515	97	3	1	1393	1	3	false	0.06963388370417435	0.3629703378971075	3.2078409445405612E-152	ERAD pathway
GO:0070085	16515	224	3	1	9406	3	1	false	0.06976310115571147	0.3629703378971075	0.0	glycosylation
GO:0046907	16515	1873	3	2	11294	3	3	false	0.07336221319805031	0.3710820768272449	0.0	intracellular transport
GO:0010466	16515	216	3	2	1296	3	4	false	0.07385935283932149	0.3710820768272449	8.520861559114194E-253	negative regulation of peptidase activity
GO:0031323	16515	4758	3	3	11275	3	3	false	0.07512168955228586	0.3710820768272449	0.0	regulation of cellular metabolic process
GO:0051179	16515	5875	3	3	13878	3	1	false	0.0758429210645628	0.3710820768272449	0.0	localization
GO:0000151	16515	276	3	1	10545	3	2	false	0.07649045594767723	0.3710820768272449	0.0	ubiquitin ligase complex
GO:0019222	16515	5105	3	3	11880	3	2	false	0.07932175903941292	0.3767437442558732	0.0	regulation of metabolic process
GO:0035966	16515	197	3	1	4840	2	2	false	0.07975633583132692	0.3767437442558732	0.0	response to topologically incorrect protein
GO:0005773	16515	3678	3	3	8452	3	2	false	0.08236762780540667	0.3782990006463449	0.0	vacuole
GO:0051336	16515	1199	3	2	4153	2	2	false	0.08330224871657352	0.3782990006463449	0.0	regulation of hydrolase activity
GO:0032692	16515	24	3	1	280	1	3	false	0.08571428571427842	0.3782990006463449	3.173281971915699E-35	negative regulation of interleukin-1 production
GO:0006888	16515	196	3	1	6555	3	3	false	0.08705995148613364	0.3782990006463449	0.0	endoplasmic reticulum to Golgi vesicle-mediated transport
GO:0002376	16515	2527	3	2	13878	3	1	false	0.08737190021409164	0.3782990006463449	0.0	immune system process
GO:0004252	16515	207	3	2	694	2	2	false	0.0886634978854261	0.3782990006463449	6.4468858447781804E-183	serine-type endopeptidase activity
GO:1904293	16515	14	3	1	156	1	4	false	0.08974358974358777	0.3782990006463449	3.1451647780419706E-20	negative regulation of ERAD pathway
GO:0061024	16515	1951	3	2	6509	2	1	false	0.0898111101987478	0.3782990006463449	0.0	membrane organization
GO:0006901	16515	68	3	1	1460	2	2	false	0.09101185837563809	0.3782990006463449	8.068134544526177E-119	vesicle coating
GO:0016050	16515	1460	3	2	4814	2	1	false	0.09193612611435406	0.3782990006463449	0.0	vesicle organization
GO:1905897	16515	80	3	1	863	1	2	false	0.09269988412513808	0.3782990006463449	4.123908604900791E-115	regulation of response to endoplasmic reticulum stress
GO:0006903	16515	418	3	1	12903	3	3	false	0.09407933365405682	0.3782990006463449	0.0	vesicle targeting
GO:0010951	16515	211	3	2	679	2	3	false	0.09625034212209208	0.3782990006463449	5.491554832426463E-182	negative regulation of endopeptidase activity
GO:0050790	16515	2225	3	2	7147	2	2	false	0.09688978769041248	0.3782990006463449	0.0	regulation of catalytic activity
GO:0002263	16515	642	3	2	2060	2	3	false	0.09702183640838291	0.3782990006463449	0.0	cell activation involved in immune response
GO:1903531	16515	166	3	1	4913	3	4	false	0.09799670095070098	0.3782990006463449	2.6018477275E-314	negative regulation of secretion by cell
GO:0052547	16515	399	3	2	2049	3	3	false	0.09884993737150435	0.3782990006463449	0.0	regulation of peptidase activity
GO:0036464	16515	211	3	1	6078	3	2	false	0.10058843825605088	0.3782990006463449	0.0	cytoplasmic ribonucleoprotein granule
GO:0070201	16515	688	3	2	2163	2	2	false	0.1010724902843505	0.3782990006463449	0.0	regulation of establishment of protein localization
GO:0050817	16515	313	3	1	6028	2	1	false	0.10116073554888332	0.3782990006463449	0.0	coagulation
GO:0070861	16515	25	3	1	239	1	2	false	0.10460251046024137	0.3862643614268799	1.9746154140987606E-34	regulation of protein exit from endoplasmic reticulum
GO:0043413	16515	215	3	1	3954	2	2	false	0.10580696476425785	0.3862643614268799	0.0	macromolecule glycosylation
GO:0051223	16515	642	3	2	1947	2	3	false	0.1086136153810602	0.3862643614268799	0.0	regulation of protein transport
GO:1904292	16515	30	3	1	276	1	3	false	0.10869565217391855	0.3862643614268799	8.06590742410849E-41	regulation of ERAD pathway
GO:0006887	16515	848	3	2	2563	2	3	false	0.10938342831648772	0.3862643614268799	0.0	exocytosis
GO:0006486	16515	215	3	1	3808	2	3	false	0.10974642023827785	0.3862643614268799	0.0	protein glycosylation
GO:0008233	16515	1074	3	2	5075	3	3	false	0.11534381963872331	0.40202360437186085	0.0	peptidase activity
GO:1901799	16515	55	3	1	468	1	3	false	0.11752136752137325	0.4030990343588619	4.732075976563683E-73	negative regulation of proteasomal protein catabolic process
GO:0032652	16515	75	3	1	636	1	2	false	0.11792452830187584	0.4030990343588619	1.2849847083354514E-99	regulation of interleukin-1 production
GO:0030234	16515	928	3	2	2684	2	2	false	0.11946055447631672	0.4030990343588619	0.0	enzyme regulator activity
GO:0048207	16515	64	3	1	524	1	2	false	0.12213740458017815	0.4030990343588619	6.441615747202251E-84	vesicle targeting, rough ER to cis-Golgi
GO:0032612	16515	84	3	1	686	1	1	false	0.12244897959186231	0.4030990343588619	3.728278647973447E-110	interleukin-1 production
GO:0006955	16515	1668	3	2	7504	3	2	false	0.1262233021168912	0.4030990343588619	0.0	immune response
GO:0050878	16515	455	3	1	3583	1	1	false	0.12698855707515305	0.4030990343588619	0.0	regulation of body fluid levels
GO:0097708	16515	2016	3	2	9006	3	2	false	0.12786157363084366	0.4030990343588619	0.0	intracellular vesicle
GO:0030141	16515	775	3	2	3456	3	2	false	0.12822423773171557	0.4030990343588619	0.0	secretory granule
GO:0009100	16515	339	3	1	7476	3	3	false	0.12997660225689098	0.4030990343588619	0.0	glycoprotein metabolic process
GO:0050711	16515	13	3	1	100	1	4	false	0.13000000000000242	0.4030990343588619	1.406362454099897E-16	negative regulation of interleukin-1 secretion
GO:0031227	16515	151	3	1	1135	1	2	false	0.13303964757712708	0.4030990343588619	1.4798430530110403E-192	intrinsic component of endoplasmic reticulum membrane
GO:0051171	16515	4412	3	3	8635	3	2	false	0.13334447440300268	0.4030990343588619	0.0	regulation of nitrogen compound metabolic process
GO:0002526	16515	84	3	1	627	1	1	false	0.13397129186602613	0.4030990343588619	1.2007563488208086E-106	acute inflammatory response
GO:0071944	16515	5612	3	3	10934	3	1	false	0.1351769837443055	0.4030990343588619	0.0	cell periphery
GO:0080090	16515	4581	3	3	8908	3	2	false	0.13595715304261216	0.4030990343588619	0.0	regulation of primary metabolic process
GO:1901137	16515	671	3	1	4911	1	2	false	0.13663205049914887	0.4030990343588619	0.0	carbohydrate derivative biosynthetic process
GO:0032879	16515	2429	3	2	10462	3	2	false	0.13665589164803724	0.4030990343588619	0.0	regulation of localization
GO:0070862	16515	10	3	1	73	1	3	false	0.13698630136986392	0.4030990343588619	1.6094638084594247E-12	negative regulation of protein exit from endoplasmic reticulum
GO:0005737	16515	6076	3	3	11683	3	2	false	0.14063299716086664	0.4104654144776514	0.0	cytoplasm
GO:0050896	16515	7281	3	3	13878	3	1	false	0.14438010959247394	0.4126126992184556	0.0	response to stimulus
GO:1990904	16515	673	3	1	4639	1	1	false	0.14507436947595154	0.4126126992184556	0.0	ribonucleoprotein complex
GO:0034976	16515	281	3	1	1926	1	1	false	0.1458982346832778	0.4126126992184556	0.0	response to endoplasmic reticulum stress
GO:1903363	16515	83	3	1	1614	3	5	false	0.14656358107817985	0.4126126992184556	1.8698322492670183E-141	negative regulation of cellular protein catabolic process
GO:0043299	16515	502	3	2	1308	2	2	false	0.14711539136479754	0.4126126992184556	0.0	leukocyte degranulation
GO:0034774	16515	308	3	2	777	2	2	false	0.1568217702239219	0.4361572584428417	8.520039418807577E-226	secretory granule lumen
GO:0005798	16515	166	3	1	2016	2	1	false	0.1579399543107783	0.4361572584428417	2.7761336944760134E-248	Golgi-associated vesicle
GO:0065009	16515	3314	3	2	13061	3	2	false	0.16044841450059025	0.43970214355505266	0.0	regulation of molecular function
GO:0001818	16515	230	3	1	1391	1	3	false	0.1653486700214922	0.4496982768008765	4.369587958165681E-270	negative regulation of cytokine production
GO:0006906	16515	890	3	2	2170	2	3	false	0.16810184565484	0.4537485909029139	0.0	vesicle fusion
GO:0050663	16515	199	3	1	1164	1	3	false	0.17096219931268325	0.45795687761836895	1.9025777468356598E-230	cytokine secretion
GO:0031330	16515	223	3	1	3652	3	4	false	0.17227335326050477	0.45795687761836895	0.0	negative regulation of cellular catabolic process
GO:0043687	16515	342	3	1	3764	2	1	false	0.17348784221754368	0.45795687761836895	0.0	post-translational protein modification
GO:1990381	16515	18	3	1	285	3	1	false	0.17834569252972213	0.4667848699762687	7.197888883506121E-29	ubiquitin-specific protease binding
GO:0031982	16515	2029	3	2	7507	3	1	false	0.17963028025434177	0.4667848699762687	0.0	vesicle
GO:0002252	16515	1079	3	2	2527	2	1	false	0.18222233919550682	0.4667848699762687	0.0	immune effector process
GO:0031300	16515	343	3	1	3573	2	2	false	0.18280424698188383	0.4667848699762687	0.0	intrinsic component of organelle membrane
GO:0030433	16515	77	3	1	420	1	2	false	0.18333333333329774	0.4667848699762687	2.510811531711118E-86	ubiquitin-dependent ERAD pathway
GO:0005788	16515	279	3	1	4185	3	2	false	0.18700460923605589	0.47277925856157793	0.0	endoplasmic reticulum lumen
GO:0045321	16515	1132	3	2	2605	2	2	false	0.18873842398029594	0.4738258336288549	0.0	leukocyte activation
GO:0002792	16515	114	3	1	594	1	3	false	0.19191919191915185	0.4741198276260683	1.7194928178316724E-125	negative regulation of peptide secretion
GO:0050713	16515	11	3	1	57	1	4	false	0.19298245614034934	0.4741198276260683	5.4197819847214015E-12	negative regulation of interleukin-1 beta secretion
GO:0016020	16515	6329	3	3	10934	3	1	false	0.19390158536551774	0.4741198276260683	0.0	membrane
GO:0060255	16515	4602	3	3	7947	3	2	false	0.19413820239841795	0.4741198276260683	0.0	regulation of macromolecule metabolic process
GO:0009895	16515	278	3	1	3950	3	3	false	0.19667413946690593	0.4770676761393191	0.0	negative regulation of catabolic process
GO:0019538	16515	5250	3	3	8935	3	3	false	0.20281116678186983	0.48647932576505015	0.0	protein metabolic process
GO:0042177	16515	127	3	1	1742	3	4	false	0.2032643422416644	0.48647932576505015	8.140765499303084E-197	negative regulation of protein catabolic process
GO:0099503	16515	920	3	2	2016	2	1	false	0.20813147426039694	0.4896174809646195	0.0	secretory vesicle
GO:0033157	16515	221	3	1	2007	2	4	false	0.20815282105875196	0.4896174809646195	2.0161035634574735E-301	regulation of intracellular protein transport
GO:1903530	16515	650	3	1	8512	3	3	false	0.21206277927459138	0.4896174809646195	0.0	regulation of secretion by cell
GO:1903362	16515	239	3	1	3110	3	4	false	0.2133464329809303	0.4896174809646195	0.0	regulation of cellular protein catabolic process
GO:1903051	16515	70	3	1	907	3	4	false	0.2143408966889252	0.4896174809646195	1.709937230508921E-106	negative regulation of proteolysis involved in cellular protein catabolic process
GO:0050673	16515	346	3	1	1612	1	1	false	0.21464019851129068	0.4896174809646195	0.0	epithelial cell proliferation
GO:0001816	16515	686	3	1	6028	2	1	false	0.2146702920250405	0.4896174809646195	0.0	cytokine production
GO:0031091	16515	89	3	1	775	2	1	false	0.21662082187213375	0.4896174809646195	2.2539452760909514E-119	platelet alpha granule
GO:0051049	16515	1594	3	2	5283	3	2	false	0.2181264431629454	0.4896174809646195	0.0	regulation of transport
GO:0080135	16515	675	3	1	8569	3	3	false	0.2182139190928666	0.4896174809646195	0.0	regulation of cellular response to stress
GO:0001817	16515	632	3	1	2817	1	2	false	0.2243521476746345	0.500263484566421	0.0	regulation of cytokine production
GO:0050704	16515	46	3	1	202	1	3	false	0.22772277227722626	0.5013615056671612	1.2838551283786683E-46	regulation of interleukin-1 secretion
GO:0030970	16515	26	3	1	114	1	3	false	0.22807017543860142	0.5013615056671612	2.940900692255123E-26	retrograde protein transport, ER to cytosol
GO:0031224	16515	908	3	1	10934	3	2	false	0.2290342254301238	0.5013615056671612	0.0	intrinsic component of membrane
GO:0140096	16515	3053	3	2	6357	2	1	false	0.23060845895344076	0.5017481016017287	0.0	catalytic activity, acting on a protein
GO:0050701	16515	52	3	1	224	1	2	false	0.2321428571428454	0.5020438898450693	3.0760066687934113E-52	interleukin-1 secretion
GO:0046903	16515	1477	3	2	4702	3	1	false	0.23397582445864087	0.5029779699440244	0.0	secretion
GO:1904152	16515	13	3	1	54	1	3	false	0.2407407407407419	0.5129794640202804	9.023836536745365E-13	regulation of retrograde protein transport, ER to cytosol
GO:0061025	16515	959	3	2	1951	2	1	false	0.241486154371664	0.5129794640202804	0.0	membrane fusion
GO:0032691	16515	19	3	1	78	1	3	false	0.243589743589739	0.514404223227743	1.4897300424654522E-18	negative regulation of interleukin-1 beta production
GO:0030135	16515	274	3	1	2016	2	1	false	0.2534114183306054	0.5318666672794574	0.0	coated vesicle
GO:0050794	16515	8239	3	3	12995	3	2	false	0.2548219130141133	0.5318666672794574	0.0	regulation of cellular process
GO:0031410	16515	2016	3	2	6076	3	2	false	0.2571766554641185	0.5336787243446158	0.0	cytoplasmic vesicle
GO:0005515	16515	5904	3	3	9221	3	1	false	0.26243731096287665	0.5379401031579386	0.0	protein binding
GO:1901698	16515	1008	3	1	3829	1	1	false	0.26325411334523957	0.5379401031579386	0.0	response to nitrogen compound
GO:0005791	16515	77	3	1	543	2	1	false	0.2637255101832791	0.5379401031579386	1.0988158503889974E-95	rough endoplasmic reticulum
GO:0050789	16515	8917	3	3	13878	3	2	false	0.26523046784051957	0.537953321778229	0.0	regulation of biological process
GO:0031090	16515	3159	3	2	9284	3	2	false	0.26852274391750014	0.541571152058329	0.0	organelle membrane
GO:0005794	16515	859	3	1	8452	3	3	false	0.2749895077116419	0.5515152696563097	0.0	Golgi apparatus
GO:0032386	16515	319	3	1	3092	3	3	false	0.27875527216235757	0.5520366848747195	0.0	regulation of intracellular transport
GO:0016787	16515	3358	3	2	6357	2	1	false	0.27899468710485265	0.5520366848747195	0.0	hydrolase activity
GO:1904153	16515	9	3	1	32	1	4	false	0.28125000000000155	0.5520366848747195	3.56521491115484E-8	negative regulation of retrograde protein transport, ER to cytosol
GO:0052548	16515	372	3	2	700	2	2	false	0.28206008583690756	0.5520366848747195	2.511143867980143E-209	regulation of endopeptidase activity
GO:1902494	16515	1314	3	1	4639	1	1	false	0.2832507005815175	0.5520366848747195	0.0	catalytic complex
GO:0002274	16515	604	3	2	1132	2	1	false	0.28447572897443757	0.5520366848747195	0.0	myeloid leukocyte activation
GO:0101002	16515	124	3	1	775	2	1	false	0.2945736434108528	0.5617599459490369	2.66032229604069E-147	ficolin-1-rich granule
GO:0030134	16515	88	3	1	298	1	2	false	0.29530201342285534	0.5617599459490369	5.752747179084125E-78	COPII-coated ER to Golgi transport vesicle
GO:0051048	16515	181	3	1	1643	3	3	false	0.2955808612035951	0.5617599459490369	1.0072816101469269E-246	negative regulation of secretion
GO:0031974	16515	3948	3	2	10934	3	1	false	0.2969582104603474	0.5617599459490369	0.0	membrane-enclosed lumen
GO:0044267	16515	4687	3	3	7022	3	2	false	0.29731027780032593	0.5617599459490369	0.0	cellular protein metabolic process
GO:0002576	16515	123	3	1	744	2	1	false	0.30349932705255295	0.5660743894737461	3.3346792289972616E-144	platelet degranulation
GO:0042176	16515	371	3	1	3259	3	3	false	0.30419571246935917	0.5660743894737461	0.0	regulation of protein catabolic process
GO:0023052	16515	5095	3	2	13878	3	1	false	0.3053701129467339	0.5660743894737461	0.0	signaling
GO:0009611	16515	602	3	1	3575	2	1	false	0.3084666648391516	0.5660743894737461	0.0	response to wounding
GO:0008283	16515	1612	3	1	13878	3	1	false	0.309575980064994	0.5660743894737461	0.0	cell population proliferation
GO:0008152	16515	9406	3	3	13878	3	1	false	0.311307534642788	0.5660743894737461	0.0	metabolic process
GO:0044237	16515	8863	3	3	13059	3	2	false	0.31258291817970607	0.5660743894737461	0.0	cellular metabolic process
GO:0098796	16515	1005	3	1	8532	3	2	false	0.3134173661069874	0.5660743894737461	0.0	membrane protein complex
GO:0010243	16515	931	3	1	2967	1	2	false	0.31378496798126876	0.5660743894737461	0.0	response to organonitrogen compound
GO:1901135	16515	1073	3	1	8995	3	1	false	0.3169045562128576	0.5688436784020794	0.0	carbohydrate derivative metabolic process
GO:0002366	16515	641	3	2	1133	2	2	false	0.31986127701249983	0.571294519639241	0.0	leukocyte activation involved in immune response
GO:1901564	16515	6170	3	3	9003	3	2	false	0.3218305584758921	0.57196619055864	0.0	organonitrogen compound metabolic process
GO:0005623	16515	1465	3	1	11845	3	1	false	0.32706775529792936	0.5775962759783435	0.0	cell
GO:0065007	16515	9584	3	3	13878	3	1	false	0.32931968937529044	0.5775962759783435	0.0	biological regulation
GO:0050709	16515	110	3	1	605	2	5	false	0.3308248043349029	0.5775962759783435	6.2707670420810325E-124	negative regulation of protein secretion
GO:0045184	16515	1978	3	2	5129	3	2	false	0.3314340747953726	0.5775962759783435	0.0	establishment of protein localization
GO:0006487	16515	72	3	1	215	1	1	false	0.3348837209302202	0.5807886754297055	5.087642612320941E-59	protein N-linked glycosylation
GO:0051241	16515	1010	3	1	7773	3	3	false	0.3413918187941414	0.589229148784119	0.0	negative regulation of multicellular organismal process
GO:0090114	16515	69	3	1	200	1	2	false	0.344999999999988	0.5926076555023717	1.838157867631935E-55	COPII-coated vesicle budding
GO:0007154	16515	5113	3	2	12841	3	1	false	0.34936650683767567	0.5972503616891695	0.0	cell communication
GO:0031329	16515	772	3	1	5738	3	3	false	0.35180868988915626	0.598574974740318	0.0	regulation of cellular catabolic process
GO:0098588	16515	1881	3	2	3159	2	1	false	0.3544744140042696	0.600265635035532	0.0	bounding membrane of organelle
GO:0031093	16515	66	3	1	331	2	2	false	0.3595166163141352	0.6012236164697761	2.8063176019069194E-71	platelet alpha granule lumen
GO:0099080	16515	1510	3	1	10934	3	1	false	0.3597500875076394	0.6012236164697761	0.0	supramolecular complex
GO:1903827	16515	498	3	1	2490	2	3	false	0.36006428284401626	0.6012236164697761	0.0	regulation of cellular protein localization
GO:0061136	16515	177	3	1	483	1	2	false	0.3664596273291161	0.6090694731997809	3.978982447778155E-137	regulation of proteasomal protein catabolic process
GO:0044260	16515	6589	3	3	9167	3	2	false	0.37129680139556126	0.6096351743322619	0.0	cellular macromolecule metabolic process
GO:0051656	16515	691	3	1	4820	3	2	false	0.3714377710857896	0.6096351743322619	0.0	establishment of organelle localization
GO:0071692	16515	525	3	1	2531	2	1	false	0.3718944378238589	0.6096351743322619	0.0	protein localization to extracellular region
GO:0044257	16515	735	3	1	4887	3	3	false	0.3868061291802637	0.6276600885053493	0.0	cellular protein catabolic process
GO:0051649	16515	801	3	1	5310	3	3	false	0.3877715035869819	0.6276600885053493	0.0	establishment of localization in cell
GO:0043233	16515	3948	3	2	9283	3	2	false	0.3887623975441218	0.6276600885053493	0.0	organelle lumen
GO:0009894	16515	925	3	1	6072	3	2	false	0.39098408432102427	0.6276600885053493	0.0	regulation of catabolic process
GO:0044265	16515	1103	3	1	7226	3	3	false	0.391631921518658	0.6276600885053493	0.0	cellular macromolecule catabolic process
GO:0042175	16515	976	3	1	6329	3	2	false	0.3950090216353095	0.6302588389647827	0.0	nuclear outer membrane-endoplasmic reticulum membrane network
GO:0030163	16515	878	3	1	5628	3	3	false	0.39885981901174755	0.6329421579533772	0.0	protein catabolic process
GO:0032501	16515	6028	3	2	13878	3	1	false	0.40209355318075224	0.6329421579533772	0.0	multicellular organismal process
GO:0018279	16515	29	3	1	72	1	2	false	0.4027777777777776	0.6329421579533772	8.723476796475729E-21	protein N-linked glycosylation via asparagine
GO:0002443	16515	689	3	2	1079	2	1	false	0.4075373851620989	0.6329421579533772	1.0361788699599989E-305	leukocyte mediated immunity
GO:0070013	16515	3948	3	2	9004	3	2	false	0.408163445147091	0.6329421579533772	0.0	intracellular organelle lumen
GO:0006900	16515	613	3	1	2654	2	3	false	0.40866306815535924	0.6329421579533772	0.0	vesicle budding from membrane
GO:0031301	16515	317	3	1	775	1	2	false	0.409032258064578	0.6329421579533772	6.900865278479719E-227	integral component of organelle membrane
GO:0009057	16515	1319	3	1	8030	3	2	false	0.4163087487680352	0.6414370850116936	0.0	macromolecule catabolic process
GO:0004175	16515	674	3	2	1042	2	1	false	0.41817350436336836	0.6415567866087575	5.225545316484879E-293	endopeptidase activity
GO:0080134	16515	1277	3	1	5300	2	2	false	0.4238675862633964	0.6475253764619545	0.0	regulation of response to stress
GO:0016192	16515	2128	3	2	4702	3	1	false	0.42905841050689714	0.6526778363219324	0.0	vesicle-mediated transport
GO:0048585	16515	1457	3	1	8481	3	3	false	0.43195800278670854	0.6543161308034953	0.0	negative regulation of response to stimulus
GO:0060341	16515	720	3	1	4068	3	2	false	0.4426286936354167	0.658120135800501	0.0	regulation of cellular localization
GO:0023061	16515	600	3	1	2361	2	2	false	0.4437576723453444	0.658120135800501	0.0	signal release
GO:0030176	16515	144	3	1	324	1	2	false	0.4444444444443977	0.658120135800501	4.871268737106598E-96	integral component of endoplasmic reticulum membrane
GO:0071705	16515	2183	3	2	4702	3	1	false	0.446485663352202	0.658120135800501	0.0	nitrogen compound transport
GO:0051641	16515	2730	3	2	5875	3	1	false	0.447100417570004	0.658120135800501	0.0	cellular localization
GO:1901565	16515	1167	3	1	6503	3	2	false	0.4475889327849545	0.658120135800501	0.0	organonitrogen compound catabolic process
GO:0023057	16515	1267	3	1	7020	3	3	false	0.4496602267273293	0.658120135800501	0.0	negative regulation of signaling
GO:0006954	16515	627	3	1	1379	1	1	false	0.4546773023932808	0.658120135800501	0.0	inflammatory response
GO:0035592	16515	519	3	1	1984	2	2	false	0.4548521302037949	0.658120135800501	0.0	establishment of protein localization to extracellular region
GO:0043933	16515	1711	3	1	6509	2	1	false	0.4566644189757515	0.658120135800501	0.0	protein-containing complex subunit organization
GO:0005488	16515	9221	3	3	11969	3	1	false	0.4572229480303556	0.658120135800501	0.0	binding
GO:0070887	16515	2939	3	1	6418	1	2	false	0.4579308195697249	0.658120135800501	0.0	cellular response to chemical stimulus
GO:1903050	16515	207	3	1	1121	3	3	false	0.4583009302231901	0.658120135800501	4.1278151263243494E-232	regulation of proteolysis involved in cellular protein catabolic process
GO:0010648	16515	1264	3	1	6700	3	3	false	0.465966247146143	0.6652212600551242	0.0	negative regulation of cell communication
GO:0033036	16515	2808	3	2	5875	3	1	false	0.4669519708464938	0.6652212600551242	0.0	macromolecule localization
GO:0071840	16515	6683	3	2	13878	3	1	false	0.47234086918273366	0.6702386246505984	0.0	cellular component organization or biogenesis
GO:0009306	16515	519	3	1	2617	3	4	false	0.48491128257388144	0.6822480555307097	0.0	protein secretion
GO:0002790	16515	542	3	1	2726	3	2	false	0.48588336700004	0.6822480555307097	0.0	peptide secretion
GO:0006950	16515	3575	3	2	7281	3	1	false	0.4865055772029573	0.6822480555307097	0.0	response to stress
GO:0065003	16515	1426	3	1	2900	1	2	false	0.49172413793162234	0.6868831343091535	0.0	protein-containing complex assembly
GO:0006953	16515	42	3	1	84	1	1	false	0.5000000000000062	0.6931081399815103	5.956243696209494E-25	acute-phase response
GO:0033554	16515	1926	3	1	6548	2	2	false	0.5017871806870118	0.6931081399815103	0.0	cellular response to stress
GO:0002275	16515	511	3	2	720	2	2	false	0.5034191006028186	0.6931081399815103	1.3157014001705533E-187	myeloid cell activation involved in immune response
GO:0051640	16515	807	3	1	2730	2	1	false	0.503903132409956	0.6931081399815103	0.0	organelle localization
GO:0016043	16515	6509	3	2	12854	3	2	false	0.5095692309747943	0.6979977721360979	0.0	cellular component organization
GO:1901566	16515	1676	3	1	7864	3	2	false	0.5128356309206556	0.6979977721360979	0.0	organonitrogen compound biosynthetic process
GO:1901575	16515	1956	3	1	9133	3	2	false	0.5147678385363954	0.6979977721360979	0.0	organic substance catabolic process
GO:0005789	16515	960	3	1	3161	2	2	false	0.5152351242787352	0.6979977721360979	0.0	endoplasmic reticulum membrane
GO:0018193	16515	1150	3	1	3764	2	1	false	0.5177622993381494	0.6983184459062919	0.0	peptidyl-amino acid modification
GO:0010498	16515	456	3	1	878	1	2	false	0.519362186788245	0.6983184459062919	3.558302174652053E-263	proteasomal protein catabolic process
GO:0048193	16515	665	3	1	2128	2	1	false	0.5274447578746446	0.7031235913721552	0.0	Golgi vesicle transport
GO:0043412	16515	3949	3	2	7606	3	1	false	0.5287826937167374	0.7031235913721552	0.0	macromolecule modification
GO:0043227	16515	7507	3	3	9283	3	1	false	0.5288116146810081	0.7031235913721552	0.0	membrane-bounded organelle
GO:0005575	16515	11845	3	3	14589	3	1	false	0.5351899274240102	0.7033744616084308	0.0	cellular_component
GO:0043231	16515	7335	3	3	9029	3	2	false	0.5361027844626287	0.7033744616084308	0.0	intracellular membrane-bounded organelle
GO:0051234	16515	4792	3	3	5875	3	1	false	0.542596114753176	0.7033744616084308	0.0	establishment of localization
GO:0044248	16515	2055	3	1	8923	3	2	false	0.5440528748637141	0.7033744616084308	0.0	cellular catabolic process
GO:0043632	16515	602	3	1	1103	1	1	false	0.5457842248411829	0.7033744616084308	0.0	modification-dependent macromolecule catabolic process
GO:0071702	16515	2495	3	2	4702	3	1	false	0.5458901895122227	0.7033744616084308	0.0	organic substance transport
GO:0003824	16515	6357	3	2	11969	3	1	false	0.5466266953838821	0.7033744616084308	0.0	catalytic activity
GO:0006996	16515	4814	3	2	6509	2	1	false	0.5469657491843531	0.7033744616084308	0.0	organelle organization
GO:0007267	16515	1687	3	1	5153	2	2	false	0.5476279119758475	0.7033744616084308	0.0	cell-cell signaling
GO:0000139	16515	665	3	1	2012	2	2	false	0.551902409510713	0.7033744616084308	0.0	Golgi membrane
GO:0003674	16515	11969	3	3	14589	3	1	false	0.5521759367843886	0.7033744616084308	0.0	molecular_function
GO:1990234	16515	726	3	1	1314	1	1	false	0.5525114155252855	0.7033744616084308	0.0	transferase complex
GO:0050706	16515	42	3	1	75	1	3	false	0.5599999999999951	0.7088456042834311	4.917588428220957E-22	regulation of interleukin-1 beta secretion
GO:0051650	16515	503	3	1	897	1	3	false	0.560758082497199	0.7088456042834311	2.696098455078724E-266	establishment of vesicle localization
GO:0002444	16515	519	3	2	689	2	1	false	0.5671389273298661	0.7143960523207787	1.8541720097934E-166	myeloid leukocyte mediated immunity
GO:0009056	16515	2357	3	1	9406	3	1	false	0.5791558615010455	0.7269823576184452	0.0	catabolic process
GO:0015833	16515	1929	3	2	2495	2	2	false	0.597684864514521	0.745797468683884	0.0	peptide transport
GO:0048199	16515	405	3	1	676	1	2	false	0.5991124260355654	0.745797468683884	6.523698570797862E-197	vesicle targeting, to, from or within Golgi
GO:0043229	16515	9004	3	3	10673	3	2	false	0.600377349441901	0.745797468683884	0.0	intracellular organelle
GO:0007596	16515	310	3	1	513	1	3	false	0.604288499025293	0.745831055546367	7.893999225305661E-149	blood coagulation
GO:0043170	16515	7606	3	3	8995	3	1	false	0.6045594349971944	0.745831055546367	0.0	macromolecule metabolic process
GO:0043226	16515	9283	3	3	10934	3	1	false	0.6119369062555766	0.7523470868005205	0.0	organelle
GO:0050702	16515	48	3	1	78	1	2	false	0.615384615384606	0.7540036755053705	2.9077577292273553E-22	interleukin-1 beta secretion
GO:0051239	16515	2782	3	1	10089	3	2	false	0.6201398118023336	0.7550996419500987	0.0	regulation of multicellular organismal process
GO:0062023	16515	353	3	2	448	2	1	false	0.6204857782041201	0.7550996419500987	6.490318583199214E-100	collagen-containing extracellular matrix
GO:0006952	16515	1379	3	1	3575	2	1	false	0.6227439041058103	0.7552873701823847	0.0	defense response
GO:0036230	16515	479	3	2	604	2	1	false	0.6286503465017906	0.7598837521688311	4.42232868641949E-133	granulocyte activation
GO:0043161	16515	403	3	1	635	1	2	false	0.6346456692912988	0.7645563599851554	2.8386962439804797E-180	proteasome-mediated ubiquitin-dependent protein catabolic process
GO:0022607	16515	2668	3	1	6683	2	2	false	0.6391015761751991	0.7673493841033328	0.0	cellular component assembly
GO:0051648	16515	518	3	1	807	1	1	false	0.6418835192070529	0.7681206113177733	8.105257218839552E-228	vesicle localization
GO:0005886	16515	5537	3	3	6400	3	2	false	0.6475180963728178	0.7722890252419986	0.0	plasma membrane
GO:0051046	16515	692	3	1	2270	3	2	false	0.6642689551495784	0.7896442215188696	0.0	regulation of secretion
GO:0044085	16515	2890	3	1	6683	2	1	false	0.6779129683640159	0.8032038140022499	0.0	cellular component biogenesis
GO:0050708	16515	417	3	1	944	2	4	false	0.6886042561602121	0.8122171945700688	1.5851155306691098E-280	regulation of protein secretion
GO:0002791	16515	437	3	1	986	2	3	false	0.690229713449923	0.8122171945700688	3.509597636446445E-293	regulation of peptide secretion
GO:0007599	16515	315	3	1	455	1	1	false	0.6923076923076352	0.8122171945700688	2.6494842979810975E-121	hemostasis
GO:0006807	16515	8339	3	3	9406	3	1	false	0.6968018120303053	0.814826874654331	0.0	nitrogen compound metabolic process
GO:0005622	16515	10525	3	3	11845	3	1	false	0.7015317340347604	0.817694456228828	0.0	intracellular
GO:0071310	16515	2428	3	1	3396	1	2	false	0.7149587750292418	0.8306478972022583	0.0	cellular response to organic substance
GO:0007165	16515	4610	3	1	12851	3	5	false	0.736323000312838	0.8508801007724454	0.0	signal transduction
GO:0034620	16515	143	3	1	194	1	2	false	0.7371134020619234	0.8508801007724454	4.497954551999792E-48	cellular response to unfolded protein
GO:0023051	16515	3308	3	1	9004	3	2	false	0.7468841002013573	0.8593954870906645	0.0	regulation of signaling
GO:0065008	16515	3583	3	1	9584	3	1	false	0.7545577749466303	0.8654512498589146	0.0	regulation of biological quality
GO:0048583	16515	3777	3	1	9953	3	2	false	0.761120007490927	0.8701977155708369	0.0	regulation of response to stimulus
GO:0045055	16515	744	3	2	848	2	1	false	0.7696308836962505	0.8720479100399704	2.0969965795055626E-136	regulated exocytosis
GO:0010033	16515	2958	3	1	3829	1	1	false	0.7725254635656792	0.8720479100399704	0.0	response to organic substance
GO:0010646	16515	3269	3	1	8383	3	2	false	0.7730216690126152	0.8720479100399704	0.0	regulation of cell communication
GO:0032651	16515	65	3	1	84	1	2	false	0.773809523809545	0.8720479100399704	3.027198524172073E-19	regulation of interleukin-1 beta production
GO:0032991	16515	4639	3	1	11845	3	1	false	0.774883797500698	0.8720479100399704	0.0	protein-containing complex
GO:0036211	16515	3764	3	2	5415	3	2	false	0.7778511265553025	0.87265173260423	0.0	protein modification process
GO:0110165	16515	10934	3	3	11845	3	1	false	0.786543683336195	0.8786343325530299	0.0	cellular anatomical entity
GO:0051603	16515	680	3	1	1685	3	2	false	0.788078704963999	0.8786343325530299	0.0	proteolysis involved in cellular protein catabolic process
GO:0009987	16515	12841	3	3	13878	3	1	false	0.7921516040267216	0.8786477819263652	0.0	cellular process
GO:0044238	16515	8708	3	3	9406	3	1	false	0.7934676642863485	0.8786477819263652	0.0	primary metabolic process
GO:0002283	16515	465	3	2	521	2	2	false	0.7963974605048588	0.8786477819263652	1.0986135721444786E-76	neutrophil activation involved in immune response
GO:0042886	16515	1950	3	2	2183	2	1	false	0.7978807156211561	0.8786477819263652	3.676E-321	amide transport
GO:0008104	16515	2531	3	2	2808	2	1	false	0.8124060524294807	0.8910019580522801	0.0	protein localization
GO:0032940	16515	1368	3	2	1513	2	2	false	0.8174550719167955	0.8910019580522801	8.433213512315943E-207	secretion by cell
GO:0043312	16515	464	3	2	513	2	3	false	0.8179215399607204	0.8910019580522801	1.0396254784149285E-69	neutrophil degranulation
GO:0009059	16515	3643	3	1	8388	3	2	false	0.819026869518809	0.8910019580522801	0.0	macromolecule biosynthetic process
GO:0016021	16515	749	3	1	908	1	1	false	0.8248898678410735	0.8945587130779256	3.3519406952242996E-182	integral component of membrane
GO:0090174	16515	890	3	2	977	2	2	false	0.8297502391055215	0.8945587130779256	8.266259420119767E-127	organelle membrane fusion
GO:0034645	16515	3359	3	1	7536	3	3	false	0.829771731072282	0.8945587130779256	0.0	cellular macromolecule biosynthetic process
GO:0002446	16515	475	3	2	519	2	1	false	0.8374807507754236	0.8969943755142741	5.914689965897923E-65	neutrophil mediated immunity
GO:0042060	16515	505	3	1	602	1	1	false	0.8388704318937582	0.8969943755142741	8.253237307151272E-115	wound healing
GO:0051716	16515	5952	3	1	13037	3	2	false	0.8395267692835545	0.8969943755142741	0.0	cellular response to stimulus
GO:0006886	16515	1362	3	1	2870	3	3	false	0.8550734433743232	0.9108942616361485	0.0	intracellular protein transport
GO:0019941	16515	592	3	1	690	1	2	false	0.8579710144924482	0.911276905925411	8.138613953273877E-122	modification-dependent protein catabolic process
GO:0008150	16515	13878	3	3	14589	3	1	false	0.8607945342954457	0.9115788726019617	0.0	biological_process
GO:0043228	16515	4536	3	1	9283	3	1	false	0.8663224445147041	0.9147345811199374	0.0	non-membrane-bounded organelle
GO:0071704	16515	8995	3	3	9406	3	1	false	0.874545178066278	0.9167011732229318	0.0	organic substance metabolic process
GO:0000839	16515	7	3	1	8	1	1	false	0.8749999999999999	0.9167011732229318	0.12499999999999997	Hrd1p ubiquitin ligase ERAD-L complex
GO:0043232	16515	4526	3	1	9010	3	2	false	0.8767813519064571	0.9167011732229318	0.0	intracellular non-membrane-bounded organelle
GO:0009058	16515	4757	3	1	9406	3	1	false	0.879295921929117	0.9167011732229318	0.0	biosynthetic process
GO:0032611	16515	74	3	1	84	1	1	false	0.8809523809523996	0.9167011732229318	3.621842172809028E-13	interleukin-1 beta production
GO:0044249	16515	4600	3	1	8896	3	2	false	0.8874224924639371	0.9169859514687099	0.0	cellular biosynthetic process
GO:1901576	16515	4681	3	1	9027	3	2	false	0.8884464649857995	0.9169859514687099	0.0	organic substance biosynthetic process
GO:0000836	16515	8	3	1	9	1	1	false	0.8888888888888886	0.9169859514687099	0.11111111111111104	Hrd1p ubiquitin ligase complex
GO:0042221	16515	3829	3	1	7281	3	1	false	0.893477656671982	0.9173530222485017	0.0	response to chemical
GO:0015031	16515	1899	3	2	2008	2	2	false	0.8943553141698485	0.9173530222485017	2.850273740397961E-183	protein transport
GO:0006464	16515	3764	3	2	4687	3	2	false	0.8989937735916573	0.9194836601692449	0.0	cellular protein modification process
GO:0099500	16515	848	3	2	890	2	2	false	0.9077943908699212	0.9240735681108796	5.0133519213091185E-73	vesicle fusion to plasma membrane
GO:0006986	16515	179	3	1	197	1	1	false	0.9086294416243469	0.9240735681108796	7.140022202382867E-26	response to unfolded protein
GO:0070727	16515	2015	3	1	3370	3	2	false	0.9350838490487723	0.9482912480466363	0.0	cellular macromolecule localization
GO:0070011	16515	1042	3	2	1074	2	1	false	0.9412704941504186	0.9518763588732402	4.27162281241786E-62	peptidase activity, acting on L-amino acid peptides
GO:0006810	16515	4702	3	3	4792	3	1	false	0.9446963562444106	0.9526572805947848	1.9528703698435357E-193	transport
GO:0034613	16515	2012	3	1	2533	2	2	false	0.9577582233639195	0.9631238156516726	0.0	cellular protein localization
GO:0042119	16515	475	3	2	479	2	1	false	0.9833509490657283	0.9860977394262471	4.616602686116495E-10	neutrophil activation
GO:0006511	16515	587	3	1	592	1	1	false	0.9915540540541602	0.9915540540541602	1.6785235000588023E-12	ubiquitin-dependent protein catabolic process
GO:0000000	16515	14589	3	3	0	0	0	true	1.0	1.0	1.0	Gene Ontology
GO:0017171	16515	231	3	2	231	2	1	true	1.0	1.0	1.0	serine hydrolase activity
