## Supplementary File S4 for "PIGNON: A protein-protein interaction-guided functional enrichment analysis for quantitative proteomics": table-mcl2_cluster1130-Parent-Child-Union-Benjamini-Hochberg.txt

ID	Pop.total	Pop.term	Study.total	Study.term	Pop.family	Study.family	nparents	is.trivial	p	p.adjusted	p.min	name
GO:0097149	16515	3	3	1	4684	1	2	false	6.404782237408618E-4	0.24978650725893609	5.842231968461763E-11	centralspindlin complex
GO:0032153	16515	77	3	1	10934	2	1	false	0.014035553299718131	0.7456421430402302	1.9607369470800382E-198	cell division site
GO:0051988	16515	10	3	1	710	1	3	false	0.01408450704225138	0.7456421430402302	1.1880339327480153E-22	regulation of attachment of spindle microtubules to kinetochore
GO:0098772	16515	1567	3	2	11969	2	2	false	0.01713094444519045	0.7456421430402302	0.0	molecular function regulator
GO:0008608	16515	30	3	1	1580	1	3	false	0.0189873417721659	0.7456421430402302	3.839432678161601E-64	attachment of spindle microtubules to kinetochore
GO:0051983	16515	90	3	1	8310	2	2	false	0.02154464320998576	0.7456421430402302	4.1486532662105524E-215	regulation of chromosome segregation
GO:0032154	16515	53	3	1	2409	1	2	false	0.02200083021999004	0.7456421430402302	4.4037664125714326E-110	cleavage furrow
GO:0044093	16515	1894	3	2	11969	2	2	false	0.025029440470779547	0.7456421430402302	0.0	positive regulation of molecular function
GO:0051781	16515	74	3	1	4892	2	3	false	0.03002770285927077	0.7456421430402302	5.477072780714549E-166	positive regulation of cell division
GO:0030496	16515	179	3	1	10934	2	1	false	0.03247537075484939	0.7456421430402302	0.0	midbody
GO:0051302	16515	151	3	1	8331	2	2	false	0.03592376813916052	0.7456421430402302	0.0	regulation of cell division
GO:0051345	16515	761	3	2	3821	2	3	false	0.03962395743543476	0.7456421430402302	0.0	positive regulation of hydrolase activity
GO:0043085	16515	1381	3	2	6623	2	3	false	0.043453907297183715	0.7456421430402302	0.0	positive regulation of catalytic activity
GO:0007059	16515	293	3	1	12841	2	1	false	0.0451161716472234	0.7456421430402302	0.0	chromosome segregation
GO:1901681	16515	213	3	1	9221	2	1	false	0.045667756872352167	0.7456421430402302	0.0	sulfur compound binding
GO:0016504	16515	35	3	1	1467	2	4	false	0.047163099791620235	0.7456421430402302	2.3265977168740926E-71	peptidase activator activity
GO:0065009	16515	3314	3	2	13061	2	2	false	0.06436567581997499	0.7456421430402302	0.0	regulation of molecular function
GO:0000281	16515	66	3	1	1015	1	2	false	0.06502463054188554	0.7456421430402302	1.767320318786174E-105	mitotic cytokinesis
GO:0008047	16515	455	3	2	1775	2	2	false	0.06560172761480046	0.7456421430402302	0.0	enzyme activator activity
GO:0051247	16515	1579	3	2	5964	2	4	false	0.0700626701680412	0.7456421430402302	0.0	positive regulation of protein metabolic process
GO:0032467	16515	30	3	1	415	1	4	false	0.07228915662650301	0.7456421430402302	2.231661746204568E-46	positive regulation of cytokinesis
GO:0032270	16515	1481	3	2	5504	2	4	false	0.07236671118111168	0.7456421430402302	0.0	positive regulation of cellular protein metabolic process
GO:0031325	16515	2641	3	2	9799	2	4	false	0.07261948008587364	0.7456421430402302	0.0	positive regulation of cellular metabolic process
GO:0009893	16515	2828	3	2	10458	2	3	false	0.0731054017478471	0.7456421430402302	0.0	positive regulation of metabolic process
GO:0005518	16515	62	3	1	821	1	1	false	0.07551766138851577	0.7456421430402302	6.83727537635489E-95	collagen binding
GO:0005819	16515	351	3	1	4526	1	2	false	0.07755192222735038	0.7456421430402302	0.0	spindle
GO:0071236	16515	121	3	1	3002	2	2	false	0.07900120346296154	0.7456421430402302	1.6073865413018468E-219	cellular response to antibiotic
GO:1904591	16515	41	3	1	518	1	3	false	0.0791505791505732	0.7456421430402302	8.771103828212786E-62	positive regulation of protein import
GO:0032388	16515	192	3	1	2425	1	3	false	0.07917525773200121	0.7456421430402302	1.1465598292053087E-290	positive regulation of intracellular transport
GO:0031012	16515	448	3	1	10934	2	2	false	0.08027102103593366	0.7456421430402302	0.0	extracellular matrix
GO:1904589	16515	61	3	1	758	1	2	false	0.08047493403693275	0.7456421430402302	1.328135883341833E-91	regulation of protein import
GO:0051336	16515	1199	3	2	4153	2	2	false	0.08330224871657352	0.7456421430402302	0.0	regulation of hydrolase activity
GO:1990823	16515	92	3	1	1093	1	1	false	0.08417200365966794	0.7456421430402302	1.7924287100089552E-136	response to leukemia inhibitory factor
GO:0090148	16515	167	3	1	1951	1	1	false	0.08559712967708667	0.7456421430402302	7.609672645238063E-247	membrane fission
GO:0090316	16515	149	3	1	1712	1	5	false	0.08703271028029762	0.7456421430402302	4.6811711466212315E-219	positive regulation of intracellular protein transport
GO:0051173	16515	2492	3	2	8444	2	3	false	0.08707164543541193	0.7456421430402302	0.0	positive regulation of nitrogen compound metabolic process
GO:0006606	16515	139	3	1	1549	1	5	false	0.08973531310517464	0.7456421430402302	2.1817441662206284E-202	protein import into nucleus
GO:1990830	16515	92	3	1	1013	1	2	false	0.09081934846992942	0.7456421430402302	2.691146047007333E-133	cellular response to leukemia inhibitory factor
GO:0104004	16515	282	3	1	5952	2	1	false	0.09252087613348824	0.7456421430402302	0.0	cellular response to environmental stimulus
GO:1903829	16515	306	3	1	6331	2	3	false	0.09433832319843023	0.7456421430402302	0.0	positive regulation of cellular protein localization
GO:0034330	16515	618	3	1	6509	1	1	false	0.09494546013188268	0.7456421430402302	0.0	cell junction organization
GO:0032465	16515	79	3	1	817	1	3	false	0.09669522643818126	0.7456421430402302	3.7931370877683024E-112	regulation of cytokinesis
GO:0050790	16515	2225	3	2	7147	2	2	false	0.09688978769041248	0.7456421430402302	0.0	regulation of catalytic activity
GO:0017038	16515	184	3	1	1899	1	1	false	0.09689310163251097	0.7456421430402302	1.2025741636577896E-261	protein import
GO:0008201	16515	145	3	1	1477	1	3	false	0.09817197020990064	0.7456421430402302	3.3157691700586924E-205	heparin binding
GO:0051301	16515	649	3	1	12841	2	1	false	0.0985317910572472	0.7456421430402302	0.0	cell division
GO:0000910	16515	163	3	1	1639	1	3	false	0.0994508846858483	0.7456421430402302	8.826736767311948E-230	cytokinesis
GO:0005198	16515	612	3	1	11969	2	1	false	0.0996537456612829	0.7456421430402302	0.0	structural molecule activity
GO:0032386	16515	319	3	1	3092	1	3	false	0.10316946959902877	0.7456421430402302	0.0	regulation of intracellular transport
GO:0042542	16515	131	3	1	1247	1	5	false	0.10505212510026946	0.7456421430402302	2.781106025892184E-181	response to hydrogen peroxide
GO:0007249	16515	262	3	1	2488	1	2	false	0.10530546623802467	0.7456421430402302	0.0	I-kappaB kinase/NF-kappaB signaling
GO:0010604	16515	2560	3	2	7739	2	3	false	0.1093948001333253	0.7456421430402302	0.0	positive regulation of macromolecule metabolic process
GO:0033157	16515	221	3	1	2007	1	4	false	0.11011459890393259	0.7456421430402302	2.0161035634574735E-301	regulation of intracellular protein transport
GO:0006979	16515	409	3	1	3575	1	1	false	0.11440559440541531	0.7456421430402302	0.0	response to oxidative stress
GO:0030234	16515	928	3	2	2684	2	2	false	0.11946055447631672	0.7456421430402302	0.0	enzyme regulator activity
GO:0005576	16515	681	3	1	10934	2	1	false	0.12069177159392683	0.7456421430402302	0.0	extracellular region
GO:0071241	16515	198	3	1	3051	2	2	false	0.1256018182695387	0.7456421430402302	1.642565E-317	cellular response to inorganic substance
GO:0045787	16515	345	3	1	5263	2	3	false	0.12681851379122028	0.7456421430402302	0.0	positive regulation of cell cycle
GO:0043122	16515	230	3	1	1791	1	2	false	0.12841987716358214	0.7456421430402302	2.2667704893074058E-297	regulation of I-kappaB kinase/NF-kappaB signaling
GO:0048522	16515	4621	3	2	12886	2	3	false	0.12858058406666767	0.7456421430402302	0.0	positive regulation of cellular process
GO:1904951	16515	418	3	1	6251	2	3	false	0.1292770820666331	0.7456421430402302	0.0	positive regulation of establishment of protein localization
GO:0034329	16515	369	3	1	2840	1	2	false	0.1299295774647928	0.7456421430402302	0.0	cell junction assembly
GO:0034614	16515	152	3	1	1154	1	3	false	0.1317157712305303	0.7456421430402302	1.5267379663221025E-194	cellular response to reactive oxygen species
GO:0016604	16515	754	3	1	10934	2	2	false	0.13316891947335735	0.7456421430402302	0.0	nuclear body
GO:0019899	16515	2163	3	2	5904	2	1	false	0.1341816342520758	0.7456421430402302	0.0	enzyme binding
GO:0000302	16515	218	3	1	1615	1	2	false	0.1349845201237426	0.7456421430402302	9.14669109451412E-277	response to reactive oxygen species
GO:0032989	16515	1057	3	1	7814	1	3	false	0.13527002815414413	0.7456421430402302	0.0	cellular component morphogenesis
GO:0097237	16515	214	3	1	3046	2	2	false	0.1355976828200628	0.7456421430402302	0.0	cellular response to toxic substance
GO:0042307	16515	40	3	1	291	1	6	false	0.13745704467353026	0.7456421430402302	3.77206203952659E-50	positive regulation of protein import into nucleus
GO:0051246	16515	2575	3	2	6895	2	4	false	0.13943770507670464	0.7456421430402302	0.0	regulation of protein metabolic process
GO:0032268	16515	2427	3	2	6488	2	3	false	0.1398961728827531	0.7456421430402302	0.0	regulation of cellular protein metabolic process
GO:0046824	16515	64	3	1	457	1	3	false	0.14004376367617816	0.7456421430402302	7.58723745937652E-80	positive regulation of nucleocytoplasmic transport
GO:0005201	16515	131	3	1	919	1	2	false	0.1425462459194416	0.7456421430402302	9.180321674673437E-163	extracellular matrix structural constituent
GO:0048518	16515	5275	3	2	13878	2	2	false	0.14445750776695987	0.7456421430402302	0.0	positive regulation of biological process
GO:0046677	16515	291	3	1	3829	2	1	false	0.14624041406437902	0.7456421430402302	0.0	response to antibiotic
GO:0051056	16515	291	3	1	1968	1	2	false	0.1478658536586761	0.7456421430402302	0.0	regulation of small GTPase mediated signal transduction
GO:0051259	16515	214	3	1	1426	1	1	false	0.1500701262271676	0.7456421430402302	4.660594435365237E-261	protein complex oligomerization
GO:0062197	16515	310	3	1	3900	2	2	false	0.15267491335649064	0.7456421430402302	0.0	cellular response to chemical stress
GO:0007186	16515	729	3	1	4610	1	1	false	0.1581344902385934	0.7456421430402302	0.0	G protein-coupled receptor signaling pathway
GO:0042306	16515	59	3	1	371	1	5	false	0.1590296495956854	0.7456421430402302	4.637881917241569E-70	regulation of protein import into nucleus
GO:0098813	16515	235	3	1	1468	1	2	false	0.16008174386927895	0.7456421430402302	1.417335171881471E-279	nuclear chromosome segregation
GO:0070301	16515	84	3	1	523	1	5	false	0.16061185468450961	0.7456421430402302	1.6929971121974803E-99	cellular response to hydrogen peroxide
GO:1900182	16515	78	3	1	480	1	3	false	0.16250000000001327	0.7456421430402302	6.216796761587537E-92	positive regulation of protein localization to nucleus
GO:0051962	16515	478	3	1	2932	1	4	false	0.16302864938615794	0.7456421430402302	0.0	positive regulation of nervous system development
GO:0046907	16515	1873	3	1	11294	1	3	false	0.1658402691697457	0.7456421430402302	0.0	intracellular transport
GO:0051222	16515	380	3	1	2277	1	4	false	0.1668862538427288	0.7456421430402302	0.0	positive regulation of protein transport
GO:0097367	16515	811	3	1	9221	2	1	false	0.16817607926546949	0.7456421430402302	0.0	carbohydrate derivative binding
GO:0044877	16515	821	3	1	9221	2	1	false	0.1701531988321942	0.7456421430402302	0.0	protein-containing complex binding
GO:0051091	16515	522	3	1	5712	2	4	false	0.17443614637126592	0.7456421430402302	0.0	positive regulation of DNA-binding transcription factor activity
GO:0090068	16515	259	3	1	1471	1	3	false	0.17607070020401874	0.7456421430402302	1.8005381630328997E-296	positive regulation of cell cycle process
GO:0060341	16515	720	3	1	4068	1	2	false	0.17699115044262173	0.7456421430402302	0.0	regulation of cellular localization
GO:0031323	16515	4758	3	2	11275	2	3	false	0.1780586220192628	0.7456421430402302	0.0	regulation of cellular metabolic process
GO:0051169	16515	335	3	1	1873	1	1	false	0.17885744794436112	0.7456421430402302	0.0	nuclear transport
GO:0043123	16515	179	3	1	996	1	3	false	0.1797188755020042	0.7456421430402302	5.787881322211359E-203	positive regulation of I-kappaB kinase/NF-kappaB signaling
GO:0019222	16515	5105	3	2	11880	2	2	false	0.1846333242934966	0.7464085449262119	0.0	regulation of metabolic process
GO:0005654	16515	1101	3	1	10934	2	2	false	0.19125894286302064	0.7464085449262119	0.0	nucleoplasm
GO:0042802	16515	603	3	1	5904	2	1	false	0.1938524437757364	0.7464085449262119	0.0	identical protein binding
GO:1900180	16515	122	3	1	623	1	2	false	0.19582664526482546	0.7464085449262119	3.835327168981204E-133	regulation of protein localization to nucleus
GO:0061134	16515	189	3	1	1819	2	4	false	0.19706181723190028	0.7464085449262119	9.887549126770061E-263	peptidase regulator activity
GO:0046822	16515	107	3	1	542	1	2	false	0.19741697416970388	0.7464085449262119	2.6647664467630514E-116	regulation of nucleocytoplasmic transport
GO:1903827	16515	498	3	1	2490	1	3	false	0.19999999999996818	0.7464085449262119	0.0	regulation of cellular protein localization
GO:0010952	16515	184	3	1	1742	2	4	false	0.200148904222022	0.7464085449262119	2.2292095959096104E-254	positive regulation of peptidase activity
GO:0005088	16515	96	3	1	471	1	2	false	0.20382165605091612	0.7464085449262119	8.091776972751024E-103	Ras guanyl-nucleotide exchange factor activity
GO:0051050	16515	859	3	1	7837	2	3	false	0.20721501902894554	0.7464085449262119	0.0	positive regulation of transport
GO:0051716	16515	5952	3	2	13037	2	2	false	0.20841590353394612	0.7464085449262119	0.0	cellular response to stimulus
GO:0070887	16515	2939	3	2	6418	2	2	false	0.20966195229719212	0.7464085449262119	0.0	cellular response to chemical stimulus
GO:0022402	16515	1438	3	1	12841	2	2	false	0.21143718972495448	0.7464085449262119	0.0	cell cycle process
GO:0035690	16515	361	3	1	3222	2	2	false	0.21156185037213215	0.7464085449262119	0.0	cellular response to drug
GO:0007264	16515	521	3	1	2462	1	1	false	0.2116165718928982	0.7464085449262119	0.0	small GTPase mediated signal transduction
GO:0035556	16515	2462	3	1	11378	1	2	false	0.21638249252807953	0.7464085449262119	0.0	intracellular signal transduction
GO:0034504	16515	259	3	1	1178	1	1	false	0.2198641765703609	0.7464085449262119	1.18690245734131E-268	protein localization to nucleus
GO:0005085	16515	212	3	1	1760	2	2	false	0.2264600237740144	0.7464085449262119	2.4038542226050965E-280	guanyl-nucleotide exchange factor activity
GO:0010720	16515	490	3	1	2161	1	3	false	0.22674687644615604	0.7464085449262119	0.0	positive regulation of cell development
GO:0090630	16515	83	3	1	366	1	1	false	0.2267759562841554	0.7464085449262119	1.6151481310647138E-84	activation of GTPase activity
GO:0007049	16515	1553	3	1	12841	2	1	false	0.22726309152239643	0.7464085449262119	0.0	cell cycle
GO:0009636	16515	467	3	1	3829	2	1	false	0.22908068627582145	0.7464085449262119	0.0	response to toxic substance
GO:0140096	16515	3053	3	2	6357	2	1	false	0.23060845895344076	0.7464085449262119	0.0	catalytic activity, acting on a protein
GO:0051726	16515	1069	3	1	8439	2	2	false	0.23731441800505884	0.7464085449262119	0.0	regulation of cell cycle
GO:0045862	16515	337	3	1	2646	2	3	false	0.23854503784325565	0.7464085449262119	0.0	positive regulation of proteolysis
GO:0010942	16515	661	3	1	5164	2	3	false	0.2396403204410919	0.7464085449262119	0.0	positive regulation of cell death
GO:0072594	16515	534	3	1	2220	1	2	false	0.24054054054040105	0.7464085449262119	0.0	establishment of protein localization to organelle
GO:0005089	16515	45	3	1	186	1	2	false	0.24193548387097707	0.7464085449262119	2.9611880592595653E-44	Rho guanyl-nucleotide exchange factor activity
GO:0048285	16515	1165	3	1	4814	1	1	false	0.2420024927300415	0.7464085449262119	0.0	organelle fission
GO:0090087	16515	662	3	1	2719	1	2	false	0.2434718646561063	0.7464085449262119	0.0	regulation of peptide transport
GO:0010035	16515	502	3	1	3829	2	1	false	0.24505076339439533	0.7464085449262119	0.0	response to inorganic substance
GO:0002020	16515	285	3	1	2163	2	1	false	0.24621472130553856	0.7464085449262119	0.0	protease binding
GO:0032880	16515	928	3	1	3765	1	2	false	0.2464807436922732	0.7464085449262119	0.0	regulation of protein localization
GO:0005539	16515	200	3	1	811	1	1	false	0.24660912453771136	0.7464085449262119	5.617932269535467E-196	glycosaminoglycan binding
GO:0140110	16515	1582	3	1	11969	2	1	false	0.24688898024482392	0.7464085449262119	0.0	transcription regulator activity
GO:0046983	16515	799	3	1	5904	2	1	false	0.2523690356331033	0.7516042835563457	0.0	protein dimerization activity
GO:0071214	16515	282	3	1	1117	1	2	false	0.25246195165610585	0.7516042835563457	2.9122699178312044E-273	cellular response to abiotic stimulus
GO:0070160	16515	116	3	1	453	1	1	false	0.25607064017654463	0.7516342106872337	2.7755055669990687E-111	tight junction
GO:0045666	16515	337	3	1	1301	1	3	false	0.2590315142199278	0.7516342106872337	2.4E-322	positive regulation of neuron differentiation
GO:0051171	16515	4412	3	2	8635	2	2	false	0.26103465930102876	0.7516342106872337	0.0	regulation of nitrogen compound metabolic process
GO:0043933	16515	1711	3	1	6509	1	1	false	0.2628667998149334	0.7516342106872337	0.0	protein-containing complex subunit organization
GO:0080090	16515	4581	3	2	8908	2	2	false	0.26443206049511014	0.7516342106872337	0.0	regulation of primary metabolic process
GO:0050896	16515	7281	3	2	13878	2	1	false	0.2752326419439924	0.7516342106872337	0.0	response to stimulus
GO:0042221	16515	3829	3	2	7281	2	1	false	0.2765253082305677	0.7516342106872337	0.0	response to chemical
GO:0045597	16515	884	3	1	5910	2	4	false	0.2768022280388077	0.7516342106872337	0.0	positive regulation of cell differentiation
GO:0008219	16515	1921	3	1	12841	2	1	false	0.2768279466967817	0.7516342106872337	0.0	cell death
GO:0051090	16515	647	3	1	4303	2	3	false	0.27814192967272056	0.7516342106872337	0.0	regulation of DNA-binding transcription factor activity
GO:0045216	16515	172	3	1	618	1	1	false	0.27831715210355396	0.7516342106872337	5.365653163564053E-158	cell-cell junction organization
GO:0016787	16515	3358	3	2	6357	2	1	false	0.27899468710485265	0.7516342106872337	0.0	hydrolase activity
GO:0050769	16515	427	3	1	1522	1	4	false	0.2805519053874188	0.7516342106872337	0.0	positive regulation of neurogenesis
GO:0071479	16515	65	3	1	231	1	2	false	0.2813852813852836	0.7516342106872337	4.143394055114161E-59	cellular response to ionizing radiation
GO:0003824	16515	6357	3	2	11969	2	1	false	0.28206984018158265	0.7516342106872337	0.0	catalytic activity
GO:0009628	16515	1117	3	1	7281	2	1	false	0.2833082794128804	0.7516342106872337	0.0	response to abiotic stimulus
GO:0043296	16515	130	3	1	453	1	1	false	0.2869757174392371	0.7562197959547465	2.8542323203351293E-117	apical junction complex
GO:0008092	16515	957	3	1	5904	2	1	false	0.297935698948446	0.7641024506460135	0.0	cytoskeletal protein binding
GO:0051960	16515	821	3	1	2749	1	2	false	0.2986540560206376	0.7641024506460135	0.0	regulation of nervous system development
GO:0061024	16515	1951	3	1	6509	1	1	false	0.2997388231671678	0.7641024506460135	0.0	membrane organization
GO:0051094	16515	1228	3	1	7511	2	3	false	0.30027515790861736	0.7641024506460135	0.0	positive regulation of developmental process
GO:0007043	16515	122	3	1	406	1	2	false	0.30049261083742784	0.7641024506460135	3.8171500095233107E-107	cell-cell junction assembly
GO:0051049	16515	1594	3	1	5283	1	2	false	0.3017225061525284	0.7641024506460135	0.0	regulation of transport
GO:0030054	16515	1821	3	1	10934	2	1	false	0.30536499724871	0.7683377350128833	0.0	cell junction
GO:0010941	16515	1424	3	1	8412	2	2	false	0.3099242873820531	0.7724973281082195	0.0	regulation of cell death
GO:0060589	16515	317	3	1	1853	2	2	false	0.3129581473742066	0.7724973281082195	0.0	nucleoside-triphosphatase regulator activity
GO:0009967	16515	1541	3	1	4877	1	5	false	0.31597293418101735	0.7724973281082195	0.0	positive regulation of signal transduction
GO:0070201	16515	688	3	1	2163	1	2	false	0.31807674526151986	0.7724973281082195	0.0	regulation of establishment of protein localization
GO:0071478	16515	164	3	1	512	1	2	false	0.32031249999993017	0.7724973281082195	9.564635913401022E-139	cellular response to radiation
GO:0033674	16515	596	3	1	1822	1	4	false	0.32711306256847844	0.7724973281082195	0.0	positive regulation of kinase activity
GO:0072686	16515	115	3	1	351	1	1	false	0.32763532763535896	0.7724973281082195	8.477986266582427E-96	mitotic spindle
GO:1902533	16515	938	3	1	2860	1	3	false	0.3279720279723699	0.7724973281082195	0.0	positive regulation of intracellular signal transduction
GO:0051223	16515	642	3	1	1947	1	3	false	0.32973805855150695	0.7724973281082195	0.0	regulation of protein transport
GO:0043068	16515	611	3	1	1849	1	3	false	0.3304488912922564	0.7724973281082195	0.0	positive regulation of programmed cell death
GO:0045595	16515	1604	3	1	8813	2	3	false	0.33089920654034405	0.7724973281082195	0.0	regulation of cell differentiation
GO:0060284	16515	839	3	1	2508	1	2	false	0.33452950558254696	0.7724973281082195	0.0	regulation of cell development
GO:0071277	16515	77	3	1	230	1	2	false	0.3347826086956162	0.7724973281082195	3.7543846627590743E-63	cellular response to calcium ion
GO:0060255	16515	4602	3	2	7947	2	2	false	0.3353104387060816	0.7724973281082195	0.0	regulation of macromolecule metabolic process
GO:0120193	16515	58	3	1	172	1	1	false	0.3372093023255787	0.7724973281082195	2.8009604488538134E-47	tight junction organization
GO:0045860	16515	531	3	1	1543	1	4	false	0.34413480233273863	0.7724973281082195	0.0	positive regulation of protein kinase activity
GO:0019538	16515	5250	3	2	8935	2	3	false	0.34521954132159616	0.7724973281082195	0.0	protein metabolic process
GO:2000026	16515	1794	3	1	5196	1	3	false	0.345265588914855	0.7724973281082195	0.0	regulation of multicellular organismal development
GO:0051347	16515	662	3	1	3461	2	3	false	0.3460072851404086	0.7724973281082195	0.0	positive regulation of transferase activity
GO:0010212	16515	139	3	1	401	1	1	false	0.3466334164588164	0.7724973281082195	9.808129332785928E-112	response to ionizing radiation
GO:0052547	16515	399	3	1	2049	2	3	false	0.3516154030932301	0.7737023224372293	0.0	regulation of peptidase activity
GO:0030162	16515	660	3	1	3385	2	2	false	0.35198571084346053	0.7737023224372293	0.0	regulation of proteolysis
GO:0051240	16515	1553	3	1	7916	2	3	false	0.3539012760959265	0.7737023224372293	0.0	positive regulation of multicellular organismal process
GO:0043065	16515	606	3	1	1697	1	3	false	0.3571007660579898	0.7737023224372293	0.0	positive regulation of apoptotic process
GO:0009314	16515	401	3	1	1117	1	1	false	0.35899731423445286	0.7737023224372293	8.0802252E-316	response to radiation
GO:0045937	16515	1074	3	1	2991	1	3	false	0.35907723169522693	0.7737023224372293	0.0	positive regulation of phosphate metabolic process
GO:0030695	16515	278	3	1	759	1	2	false	0.3662714097495094	0.7818532818533078	9.439496325026014E-216	GTPase regulator activity
GO:0034097	16515	1093	3	1	2958	1	1	false	0.36950642325946553	0.7818532818533078	0.0	response to cytokine
GO:0015631	16515	354	3	1	957	1	1	false	0.3699059561127681	0.7818532818533078	5.238274028515363E-273	tubulin binding
GO:0017048	16515	135	3	1	364	1	1	false	0.37087912087913316	0.7818532818533078	1.3195660044654082E-103	Rho GTPase binding
GO:0030182	16515	1250	3	1	3328	1	2	false	0.37560096153843164	0.7819505482329945	0.0	neuron differentiation
GO:0098590	16515	2390	3	1	6329	1	2	false	0.37762679728146903	0.7819505482329945	0.0	plasma membrane region
GO:0008233	16515	1074	3	1	5075	2	3	false	0.3784987116776345	0.7819505482329945	0.0	peptidase activity
GO:0048468	16515	1897	3	1	5006	1	3	false	0.3789452656821435	0.7819505482329945	0.0	cell development
GO:0045184	16515	1978	3	1	5129	1	2	false	0.3856502242142764	0.7908686302860164	0.0	establishment of protein localization
GO:0022008	16515	1450	3	1	3721	1	2	false	0.3896801934959465	0.7908686302860164	0.0	neurogenesis
GO:0022607	16515	2668	3	1	6683	1	2	false	0.3992219063298667	0.7908686302860164	0.0	cellular component assembly
GO:0050794	16515	8239	3	2	12995	2	2	false	0.401954730578933	0.7908686302860164	0.0	regulation of cellular process
GO:0050793	16515	2287	3	1	9945	2	2	false	0.4070636084918051	0.7908686302860164	0.0	regulation of developmental process
GO:0071345	16515	1013	3	1	2479	1	2	false	0.4086325131104273	0.7908686302860164	0.0	cellular response to cytokine stimulus
GO:0051592	16515	135	3	1	330	1	1	false	0.4090909090908969	0.7908686302860164	2.4692721886313344E-96	response to calcium ion
GO:0005515	16515	5904	3	2	9221	2	1	false	0.40993045912445397	0.7908686302860164	0.0	protein binding
GO:0032879	16515	2429	3	1	10462	2	2	false	0.41045963093603816	0.7908686302860164	0.0	regulation of localization
GO:0042493	16515	892	3	1	3829	2	1	false	0.411694779404208	0.7908686302860164	0.0	response to drug
GO:0050789	16515	8917	3	2	13878	2	2	false	0.41282534736715193	0.7908686302860164	0.0	regulation of biological process
GO:0051020	16515	515	3	1	2163	2	1	false	0.41958504030719634	0.7908686302860164	0.0	GTPase binding
GO:0043233	16515	3948	3	1	9283	1	2	false	0.42529354734620334	0.7908686302860164	0.0	organelle lumen
GO:0070161	16515	776	3	1	1821	1	1	false	0.42613948379970557	0.7908686302860164	0.0	anchoring junction
GO:0051338	16515	966	3	1	3980	2	2	false	0.4265634531030445	0.7908686302860164	0.0	regulation of transferase activity
GO:0044085	16515	2890	3	1	6683	1	1	false	0.43244052072595757	0.7908686302860164	0.0	cellular component biogenesis
GO:0048584	16515	2094	3	1	8465	2	3	false	0.43357238244826934	0.7908686302860164	0.0	positive regulation of response to stimulus
GO:0010562	16515	1074	3	1	4324	2	3	false	0.43511225694443456	0.7908686302860164	0.0	positive regulation of phosphorus metabolic process
GO:0005856	16515	1977	3	1	4526	1	1	false	0.43680954485362317	0.7908686302860164	0.0	cytoskeleton
GO:0023056	16515	1745	3	1	6990	2	3	false	0.43699019366488334	0.7908686302860164	0.0	positive regulation of signaling
GO:0070013	16515	3948	3	1	9004	1	2	false	0.4384717903129156	0.7908686302860164	0.0	intracellular organelle lumen
GO:0043549	16515	879	3	1	1984	1	3	false	0.44304435483874477	0.7908686302860164	0.0	regulation of kinase activity
GO:0120192	16515	55	3	1	124	1	2	false	0.4435483870967703	0.7908686302860164	1.442520062364681E-36	tight junction assembly
GO:0044267	16515	4687	3	2	7022	2	2	false	0.4454894664174202	0.7908686302860164	0.0	cellular protein metabolic process
GO:0045664	16515	602	3	1	1345	1	2	false	0.4475836431225906	0.7908686302860164	0.0	regulation of neuron differentiation
GO:0010564	16515	696	3	1	1553	1	2	false	0.44816484224120373	0.7908686302860164	0.0	regulation of cell cycle process
GO:0009653	16515	2361	3	1	5265	1	2	false	0.448433048434521	0.7908686302860164	0.0	anatomical structure morphogenesis
GO:0042327	16515	1021	3	1	2255	1	3	false	0.4527716186250581	0.7908686302860164	0.0	positive regulation of phosphorylation
GO:0010647	16515	1736	3	1	6661	2	3	false	0.4533484092089798	0.7908686302860164	0.0	positive regulation of cell communication
GO:0006468	16515	1849	3	1	4070	1	2	false	0.45429975429954694	0.7908686302860164	0.0	protein phosphorylation
GO:0045859	16515	785	3	1	1710	1	3	false	0.4590643274851701	0.7908686302860164	0.0	regulation of protein kinase activity
GO:0008152	16515	9406	3	2	13878	2	1	false	0.4593474426524375	0.7908686302860164	0.0	metabolic process
GO:0005634	16515	3375	3	1	7335	1	1	false	0.46012269938630634	0.7908686302860164	0.0	nucleus
GO:0044237	16515	8863	3	2	13059	2	2	false	0.4606020948724073	0.7908686302860164	0.0	cellular metabolic process
GO:0001934	16515	951	3	1	2058	1	4	false	0.46209912536478737	0.7908686302860164	0.0	positive regulation of protein phosphorylation
GO:0050767	16515	737	3	1	1592	1	4	false	0.4629396984927175	0.7908686302860164	0.0	regulation of neurogenesis
GO:0071705	16515	2183	3	1	4702	1	1	false	0.4642705231834458	0.7908686302860164	0.0	nitrogen compound transport
GO:0051641	16515	2730	3	1	5875	1	1	false	0.46468085106490864	0.7908686302860164	0.0	cellular localization
GO:0005096	16515	246	3	1	915	2	4	false	0.46563833984990755	0.7908686302860164	1.608902497232652E-230	GTPase activator activity
GO:0048869	16515	3513	3	1	13027	2	2	false	0.4666342097695012	0.7908686302860164	0.0	cellular developmental process
GO:1901564	16515	6170	3	2	9003	2	2	false	0.4696492958551283	0.7908686302860164	0.0	organonitrogen compound metabolic process
GO:0006886	16515	1362	3	1	2870	1	3	false	0.47456445993091895	0.7908686302860164	0.0	intracellular protein transport
GO:0051239	16515	2782	3	1	10089	2	2	false	0.47547574013626226	0.7908686302860164	0.0	regulation of multicellular organismal process
GO:0065007	16515	9584	3	2	13878	2	1	false	0.4768983520948942	0.7908686302860164	0.0	biological regulation
GO:0007399	16515	1971	3	1	4127	1	1	false	0.4775866246659873	0.7908686302860164	0.0	nervous system development
GO:0033036	16515	2808	3	1	5875	1	1	false	0.47795744680895536	0.7908686302860164	0.0	macromolecule localization
GO:0051170	16515	159	3	1	332	1	1	false	0.4789156626505911	0.7908686302860164	3.5062681746907363E-99	import into nucleus
GO:0051174	16515	1639	3	1	5798	2	2	false	0.4854922819014073	0.7908686302860164	0.0	regulation of phosphorus metabolic process
GO:0043228	16515	4536	3	1	9283	1	1	false	0.48863513950224124	0.7908686302860164	0.0	non-membrane-bounded organelle
GO:0006351	16515	2161	3	1	4421	1	3	false	0.4888034381364633	0.7908686302860164	0.0	transcription, DNA-templated
GO:0043168	16515	1438	3	1	2941	1	1	false	0.4889493369593451	0.7908686302860164	0.0	anion binding
GO:0071248	16515	173	3	1	353	1	2	false	0.4900849858356408	0.7908686302860164	1.3763388803603684E-105	cellular response to metal ion
GO:0065003	16515	1426	3	1	2900	1	2	false	0.49172413793162234	0.7908686302860164	0.0	protein-containing complex assembly
GO:0031401	16515	1143	3	1	3972	2	3	false	0.49277199271667177	0.7908686302860164	0.0	positive regulation of protein modification process
GO:0033554	16515	1926	3	1	6548	2	2	false	0.5017871806870118	0.7996285306567817	0.0	cellular response to stress
GO:0043232	16515	4526	3	1	9010	1	2	false	0.5023307436177219	0.7996285306567817	0.0	intracellular non-membrane-bounded organelle
GO:0043087	16515	437	3	1	1470	2	2	false	0.506325280282634	0.8006417671648128	0.0	regulation of GTPase activity
GO:0043297	16515	62	3	1	122	1	1	false	0.5081967213114754	0.8006417671648128	2.6517475427186142E-36	apical junction assembly
GO:0032774	16515	2371	3	1	4657	1	3	false	0.5091260468124964	0.8006417671648128	0.0	RNA biosynthetic process
GO:0044260	16515	6589	3	2	9167	2	2	false	0.516613812783276	0.8091541646003119	0.0	cellular macromolecule metabolic process
GO:1902531	16515	1775	3	1	3387	1	2	false	0.5240625922641011	0.8127210526037887	0.0	regulation of intracellular signal transduction
GO:0006508	16515	1639	3	1	5250	2	1	false	0.526958967242649	0.8127210526037887	0.0	proteolysis
GO:0004672	16515	1176	3	1	3759	2	4	false	0.5278809303645532	0.8127210526037887	0.0	protein kinase activity
GO:0003700	16515	1187	3	1	2246	1	3	false	0.5284951024046584	0.8127210526037887	0.0	DNA-binding transcription factor activity
GO:0071702	16515	2495	3	1	4702	1	1	false	0.5306252658462377	0.8127210526037887	0.0	organic substance transport
GO:0043167	16515	2941	3	1	9221	2	1	false	0.5361888512103605	0.8127210526037887	0.0	ion binding
GO:0018130	16515	3081	3	1	5741	1	2	false	0.5366660860487552	0.8127210526037887	0.0	heterocycle biosynthetic process
GO:0019438	16515	3096	3	1	5759	1	2	false	0.5375933321753205	0.8127210526037887	0.0	aromatic compound biosynthetic process
GO:1901701	16515	1030	3	1	3209	2	2	false	0.538989275021452	0.8127210526037887	0.0	cellular response to oxygen-containing compound
GO:0009966	16515	2880	3	1	5336	1	4	false	0.539730134934311	0.8127210526037887	0.0	regulation of signal transduction
GO:0019220	16515	1639	3	1	2991	1	2	false	0.547977265128627	0.8195681408750043	0.0	regulation of phosphate metabolic process
GO:1901362	16515	3230	3	1	5889	1	2	false	0.5484802173548106	0.8195681408750043	0.0	organic cyclic compound biosynthetic process
GO:0043547	16515	366	3	1	1100	2	3	false	0.5549491273058692	0.8260693116385076	5.201504897444228E-303	positive regulation of GTPase activity
GO:0006793	16515	3009	3	1	8863	2	1	false	0.563766767598372	0.8319294259962183	0.0	phosphorus metabolic process
GO:0061640	16515	92	3	1	163	1	1	false	0.564417177914114	0.8319294259962183	5.277687342196373E-48	cytoskeleton-dependent cytokinesis
GO:0003924	16515	723	3	1	1279	1	1	false	0.5652853792025586	0.8319294259962183	0.0	GTPase activity
GO:0016772	16515	1632	3	1	2841	1	1	false	0.5744456177411846	0.8384766214969419	0.0	transferase activity, transferring phosphorus-containing groups
GO:1901363	16515	3236	3	1	9221	2	1	false	0.5787433240352801	0.8384766214969419	0.0	heterocyclic compound binding
GO:0001932	16515	1331	3	1	2298	1	3	false	0.5791993037423211	0.8384766214969419	0.0	regulation of protein phosphorylation
GO:0006355	16515	1873	3	1	3216	1	4	false	0.5824004975125974	0.8384766214969419	0.0	regulation of transcription, DNA-templated
GO:0005911	16515	453	3	1	776	1	1	false	0.5837628865982845	0.8384766214969419	4.8883159172596333E-228	cell-cell junction
GO:0033365	16515	1178	3	1	2012	1	1	false	0.5854870775346548	0.8384766214969419	0.0	protein localization to organelle
GO:0097159	16515	3307	3	1	9221	2	1	false	0.5886795937170134	0.8384766214969419	0.0	organic cyclic compound binding
GO:0007165	16515	4610	3	1	12851	2	5	false	0.5887867740014167	0.8384766214969419	0.0	signal transduction
GO:0031974	16515	3948	3	1	10934	2	1	false	0.5917966410028784	0.8384766214969419	0.0	membrane-enclosed lumen
GO:0005488	16515	9221	3	2	11969	2	1	false	0.5935119881858022	0.8384766214969419	0.0	binding
GO:0016301	16515	1426	3	1	2396	1	2	false	0.5951585976633993	0.8384766214969419	0.0	kinase activity
GO:0070727	16515	2015	3	1	3370	1	2	false	0.5979228486657159	0.8384766214969419	0.0	cellular macromolecule localization
GO:0023052	16515	5095	3	1	13878	2	1	false	0.599489557351409	0.8384766214969419	0.0	signaling
GO:0023051	16515	3308	3	1	9004	2	2	false	0.5998332753785816	0.8384766214969419	0.0	regulation of signaling
GO:0015630	16515	1194	3	1	1977	1	1	false	0.6039453717746771	0.8402370538677628	0.0	microtubule cytoskeleton
GO:0034654	16515	3033	3	1	4963	1	5	false	0.6111223050563478	0.8402370538677628	0.0	nucleobase-containing compound biosynthetic process
GO:0001067	16515	1507	3	1	2455	1	1	false	0.6138492871691265	0.8402370538677628	0.0	regulatory region nucleic acid binding
GO:0032502	16515	5265	3	1	13878	2	1	false	0.6148445949070811	0.8402370538677628	0.0	developmental process
GO:0048583	16515	3777	3	1	9953	2	2	false	0.6149830247115128	0.8402370538677628	0.0	regulation of response to stimulus
GO:0034599	16515	273	3	1	443	1	2	false	0.6162528216704721	0.8402370538677628	2.00136442996212E-127	cellular response to oxidative stress
GO:0031981	16515	2789	3	1	4497	1	2	false	0.6201912386041649	0.8402370538677628	0.0	nuclear lumen
GO:1901700	16515	1487	3	1	3829	2	1	false	0.6259488373502444	0.8402370538677628	0.0	response to oxygen-containing compound
GO:0042325	16515	1477	3	1	2359	1	2	false	0.6261127596442257	0.8402370538677628	0.0	regulation of phosphorylation
GO:0010646	16515	3269	3	1	8383	2	2	false	0.6278745320764318	0.8402370538677628	0.0	regulation of cell communication
GO:0031399	16515	1687	3	1	4320	2	2	false	0.6285761450241856	0.8402370538677628	0.0	regulation of protein modification process
GO:0016817	16515	1312	3	1	3358	2	1	false	0.6288350921659901	0.8402370538677628	0.0	hydrolase activity, acting on acid anhydrides
GO:0032991	16515	4639	3	1	11845	2	1	false	0.6299207126241301	0.8402370538677628	0.0	protein-containing complex
GO:2000112	16515	2359	3	1	3737	1	3	false	0.6312550173929603	0.8402370538677628	0.0	regulation of cellular macromolecule biosynthetic process
GO:0044271	16515	3707	3	1	5830	1	2	false	0.6358490566033003	0.8424627138412685	0.0	cellular nitrogen compound biosynthetic process
GO:0007154	16515	5113	3	1	12841	2	1	false	0.637828596625818	0.8424627138412685	0.0	cell communication
GO:0000278	16515	993	3	1	1553	1	2	false	0.6394075981974756	0.8424627138412685	0.0	mitotic cell cycle
GO:0010038	16515	330	3	1	502	1	1	false	0.6573705179281637	0.8598161604846504	1.964419696631626E-139	response to metal ion
GO:0019219	16515	2640	3	1	6350	2	4	false	0.6586878955450326	0.8598161604846504	0.0	regulation of nucleobase-containing compound metabolic process
GO:0005575	16515	11845	3	2	14589	2	1	false	0.6591923897048987	0.8598161604846504	0.0	cellular_component
GO:0051179	16515	5875	3	1	13878	2	1	false	0.6674714852900016	0.866501980618508	0.0	localization
GO:2001141	16515	2128	3	1	3182	1	4	false	0.6687617850414639	0.866501980618508	0.0	regulation of RNA biosynthetic process
GO:0003674	16515	11969	3	2	14589	2	1	false	0.6730667995212539	0.8667497341117071	0.0	molecular_function
GO:0009889	16515	2875	3	1	6647	2	2	false	0.6780101359163686	0.8667497341117071	0.0	regulation of biosynthetic process
GO:0043067	16515	1303	3	1	1919	1	2	false	0.6789994788957627	0.8667497341117071	0.0	regulation of programmed cell death
GO:0009059	16515	3643	3	1	8388	2	2	false	0.6800251587222857	0.8667497341117071	0.0	macromolecule biosynthetic process
GO:0032501	16515	6028	3	1	13878	2	1	false	0.6800651759953393	0.8667497341117071	0.0	multicellular organismal process
GO:0031326	16515	2783	3	1	6367	2	3	false	0.6831794635377593	0.8678827061228863	0.0	regulation of cellular biosynthetic process
GO:1903047	16515	993	3	1	1438	1	2	false	0.6905424200281071	0.8704513405152863	0.0	mitotic cell cycle process
GO:0007275	16515	4343	3	1	6284	1	2	false	0.6911203055396322	0.8704513405152863	0.0	multicellular organism development
GO:0034645	16515	3359	3	1	7536	2	3	false	0.6928144244073409	0.8704513405152863	0.0	cellular macromolecule biosynthetic process
GO:0016740	16515	2841	3	1	6357	2	1	false	0.6941291458980873	0.8704513405152863	0.0	transferase activity
GO:0051252	16515	2375	3	1	5290	2	3	false	0.6964020271057917	0.8705025338822395	0.0	regulation of RNA metabolic process
GO:0032147	16515	371	3	1	531	1	1	false	0.6986817325802082	0.870561903214956	1.973659394228755E-140	activation of protein kinase activity
GO:0043170	16515	7606	3	2	8995	2	1	false	0.7149925038066675	0.8880480142821667	0.0	macromolecule metabolic process
GO:0090304	16515	3833	3	1	8019	2	2	false	0.727536443673468	0.8907220496895399	0.0	nucleic acid metabolic process
GO:0010467	16515	3646	3	1	7606	2	1	false	0.7289651427426351	0.8907220496895399	0.0	gene expression
GO:0071840	16515	6683	3	1	13878	2	1	false	0.7312312569110183	0.8907220496895399	0.0	cellular component organization or biogenesis
GO:0010468	16515	2644	3	1	5456	2	2	false	0.7344128580688892	0.8907220496895399	0.0	regulation of gene expression
GO:0010556	16515	2677	3	1	5514	2	3	false	0.7353262881621496	0.8907220496895399	0.0	regulation of macromolecule biosynthetic process
GO:0006996	16515	4814	3	1	6509	1	1	false	0.7395913350707962	0.8907220496895399	0.0	organelle organization
GO:0006950	16515	3575	3	1	7281	2	1	false	0.7409573841884717	0.8907220496895399	0.0	response to stress
GO:0016310	16515	2217	3	1	2991	1	1	false	0.7412236710138105	0.8907220496895399	0.0	phosphorylation
GO:0003676	16515	2455	3	1	3307	1	2	false	0.7423646809805463	0.8907220496895399	0.0	nucleic acid binding
GO:0006139	16515	4384	3	1	8848	2	5	false	0.7454870225968521	0.8907220496895399	0.0	nucleobase-containing compound metabolic process
GO:0031267	16515	384	3	1	515	1	1	false	0.7456310679609564	0.8907220496895399	3.6248893433568825E-126	small GTPase binding
GO:0008017	16515	265	3	1	354	1	1	false	0.748587570621612	0.8907220496895399	4.169266417251734E-86	microtubule binding
GO:0042803	16515	603	3	1	799	1	2	false	0.7546933667082819	0.8907220496895399	1.4553087568464765E-192	protein homodimerization activity
GO:0009058	16515	4757	3	1	9406	2	1	false	0.7557346352079608	0.8907220496895399	0.0	biosynthetic process
GO:0042981	16515	1289	3	1	1705	1	2	false	0.7560117302046409	0.8907220496895399	0.0	regulation of apoptotic process
GO:0016043	16515	6509	3	1	12854	2	2	false	0.7563580887694212	0.8907220496895399	0.0	cellular component organization
GO:0046483	16515	4528	3	1	8863	2	1	false	0.7607976104526049	0.8907220496895399	0.0	heterocycle metabolic process
GO:0071944	16515	5612	3	1	10934	2	1	false	0.7631083725987806	0.8907220496895399	0.0	cell periphery
GO:0006725	16515	4570	3	1	8863	2	1	false	0.7654107500091167	0.8907220496895399	0.0	cellular aromatic compound metabolic process
GO:0044249	16515	4600	3	1	8896	2	2	false	0.7668224610890515	0.8907220496895399	0.0	cellular biosynthetic process
GO:1901576	16515	4681	3	1	9027	2	2	false	0.7682387998548343	0.8907220496895399	0.0	organic substance biosynthetic process
GO:0043412	16515	3949	3	1	7606	2	1	false	0.768859734420933	0.8907220496895399	0.0	macromolecule modification
GO:0015833	16515	1929	3	1	2495	1	2	false	0.7731462925850212	0.8907220496895399	0.0	peptide transport
GO:0051260	16515	166	3	1	214	1	1	false	0.7757009345794129	0.8907220496895399	5.180063649419843E-49	protein homooligomerization
GO:0003677	16515	1911	3	1	2455	1	1	false	0.778411405295452	0.8907220496895399	0.0	DNA binding
GO:1901360	16515	4777	3	1	8995	2	1	false	0.7801349871535947	0.8907220496895399	0.0	organic cyclic compound metabolic process
GO:0016773	16515	1274	3	1	1632	1	1	false	0.78063725490163	0.8907220496895399	0.0	phosphotransferase activity, alcohol group as acceptor
GO:0006807	16515	8339	3	2	9406	2	1	false	0.7859810771650153	0.8907220496895399	0.0	nitrogen compound metabolic process
GO:0043565	16515	1505	3	1	1911	1	1	false	0.7875457875451017	0.8907220496895399	0.0	sequence-specific DNA binding
GO:0044212	16515	1506	3	1	1912	1	2	false	0.7876569037650526	0.8907220496895399	0.0	transcription regulatory region DNA binding
GO:0062023	16515	353	3	1	448	1	1	false	0.7879464285715161	0.8907220496895399	6.490318583199214E-100	collagen-containing extracellular matrix
GO:0034613	16515	2012	3	1	2533	1	2	false	0.7943150414545266	0.8953262027955646	0.0	cellular protein localization
GO:0034641	16515	5039	3	1	9147	2	2	false	0.798328159552171	0.8954961294847008	0.0	cellular nitrogen compound metabolic process
GO:0003690	16515	1527	3	1	1911	1	1	false	0.7990580847709637	0.8954961294847008	0.0	double-stranded DNA binding
GO:0005923	16515	109	3	1	136	1	2	false	0.8014705882352829	0.8956261587729524	4.2967516406471906E-29	bicellular tight junction
GO:0051092	16515	422	3	1	522	1	1	false	0.8084291187740568	0.8985361533034155	4.084519624344724E-110	positive regulation of NF-kappaB transcription factor activity
GO:0043227	16515	7507	3	1	9283	1	1	false	0.808682537973074	0.8985361533034155	0.0	membrane-bounded organelle
GO:0043231	16515	7335	3	1	9029	1	2	false	0.812382323626683	0.900082688109109	0.0	intracellular membrane-bounded organelle
GO:0051234	16515	4792	3	1	5875	1	1	false	0.8156595744665065	0.9011536375125709	0.0	establishment of localization
GO:0016020	16515	6329	3	1	10934	2	1	false	0.8226437359952804	0.9063024210117496	0.0	membrane
GO:0043229	16515	9004	3	1	10673	1	2	false	0.8436240981907518	0.9267983050546287	0.0	intracellular organelle
GO:0110165	16515	10934	3	2	11845	2	1	false	0.8520889902826382	0.9291181767816269	0.0	cellular anatomical entity
GO:0009987	16515	12841	3	2	13878	2	1	false	0.8561333170471993	0.9291181767816269	0.0	cellular process
GO:0044238	16515	8708	3	2	9406	2	1	false	0.8570836107254336	0.9291181767816269	0.0	primary metabolic process
GO:0070830	16515	54	3	1	63	1	2	false	0.857142857142849	0.9291181767816269	4.2251694517571955E-11	bicellular tight junction assembly
GO:0048731	16515	4127	3	1	4812	1	2	false	0.8576475477984249	0.9291181767816269	0.0	system development
GO:0016070	16515	3298	3	1	3833	1	1	false	0.8604226454472057	0.9295424701507209	0.0	RNA metabolic process
GO:0005886	16515	5537	3	1	6400	1	2	false	0.8651562500031486	0.9320744129868175	0.0	plasma membrane
GO:0140014	16515	993	3	1	1122	1	2	false	0.8850267379677389	0.9508551730231906	3.7397162116333345E-173	mitotic nuclear division
GO:0042886	16515	1950	3	1	2183	1	1	false	0.8932661475035535	0.9570708723252359	3.676E-321	amide transport
GO:0008104	16515	2531	3	1	2808	1	1	false	0.9013532763532341	0.959918776103429	0.0	protein localization
GO:1903506	16515	2128	3	1	2359	1	2	false	0.9020771513364592	0.959918776103429	0.0	regulation of nucleic acid-templated transcription
GO:0008150	16515	13878	3	2	14589	2	1	false	0.904901259129079	0.959918776103429	0.0	biological_process
GO:0036211	16515	3764	3	1	5415	2	2	false	0.9070789079692957	0.959918776103429	0.0	protein modification process
GO:0000902	16515	960	3	1	1057	1	1	false	0.9082308420055522	0.959918776103429	4.187268842637695E-140	cell morphogenesis
GO:0048856	16515	4812	3	1	5265	1	1	false	0.9139601139625344	0.960687655974273	0.0	anatomical structure development
GO:0071704	16515	8995	3	2	9406	2	1	false	0.9145138279251911	0.960687655974273	0.0	organic substance metabolic process
GO:0000976	16515	1415	3	1	1543	1	2	false	0.9170447180812652	0.960687655974273	6.742013886341853E-191	transcription regulatory region sequence-specific DNA binding
GO:0071310	16515	2428	3	1	3396	2	2	false	0.9188115273805226	0.960687655974273	0.0	cellular response to organic substance
GO:1990837	16515	1457	3	1	1567	1	2	false	0.9298021697513784	0.9691039032434691	2.7858462114274706E-172	sequence-specific double-stranded DNA binding
GO:0006915	16515	1695	3	1	1819	1	1	false	0.9318306761956433	0.9691039032434691	6.637702222380925E-196	apoptotic process
GO:0015031	16515	1899	3	1	2008	1	2	false	0.945717131473267	0.9732565375512499	2.850273740397961E-183	protein transport
GO:0012501	16515	1819	3	1	1921	1	1	false	0.9469026548681181	0.9732565375512499	1.7730777300949983E-172	programmed cell death
GO:0030154	16515	3328	3	1	3513	1	1	false	0.9473384571602879	0.9732565375512499	6.4067112836E-314	cell differentiation
GO:0017016	16515	364	3	1	384	1	1	false	0.9479166666667154	0.9732565375512499	8.281671582729904E-34	Ras GTPase binding
GO:0010033	16515	2958	3	1	3829	2	1	false	0.9483012417166023	0.9732565375512499	0.0	response to organic substance
GO:0048699	16515	1380	3	1	1450	1	1	false	0.9517241379311188	0.9742058104806728	3.2946673344839256E-121	generation of neurons
GO:0006464	16515	3764	3	1	4687	2	2	false	0.9612532407508005	0.9806922982109333	0.0	cellular protein modification process
GO:0000280	16515	1122	3	1	1165	1	1	false	0.9630901287558652	0.9806922982109333	1.861771880780646E-79	nuclear division
GO:0017111	16515	1279	3	1	1312	1	1	false	0.9748475609753142	0.9899027253454407	1.671504200825845E-66	nucleoside-triphosphatase activity
GO:0043226	16515	9283	3	1	10934	2	1	false	0.9772116647640889	0.9899027253454407	0.0	organelle
GO:0006810	16515	4702	3	1	4792	1	1	false	0.9812186978288634	0.9913867672364165	1.9528703698435357E-193	transport
GO:0005622	16515	10525	3	1	11845	2	1	false	0.9875896147787252	0.9949388443690912	0.0	intracellular
GO:0006913	16515	332	3	1	335	1	1	false	0.9910447761195128	0.9949388443690912	1.6103331859880216E-7	nucleocytoplasmic transport
GO:0006796	16515	2991	3	1	3009	1	1	false	0.9940179461596822	0.9949388443690912	1.6476590431454356E-47	phosphate-containing compound metabolic process
GO:0097659	16515	2359	3	1	2371	1	1	false	0.9949388443690911	0.9949388443690912	1.5605119001577283E-32	nucleic acid-templated transcription
GO:0000000	16515	14589	3	2	0	0	0	true	1.0	1.0	1.0	Gene Ontology
GO:0016462	16515	1312	3	1	1312	1	1	true	1.0	1.0	1.0	pyrophosphatase activity
GO:0016818	16515	1312	3	1	1312	1	1	true	1.0	1.0	1.0	hydrolase activity, acting on acid anhydrides, in phosphorus-containing anhydrides
