## Supplementary File S4 for "PIGNON: A protein-protein interaction-guided functional enrichment analysis for quantitative proteomics": table-mcl2_cluster1133-Parent-Child-Union-Benjamini-Hochberg.txt

ID	Pop.total	Pop.term	Study.total	Study.term	Pop.family	Study.family	nparents	is.trivial	p	p.adjusted	p.min	name
GO:0032767	16515	3	3	1	5904	1	1	false	5.081300812995002E-4	0.14024390243866205	2.916976384797569E-11	copper-dependent protein binding
GO:0019695	16515	9	3	1	9006	2	3	false	0.0019977797515064824	0.24547880225343585	9.347858208521853E-31	choline metabolic process
GO:0005527	16515	9	3	1	3373	1	3	false	0.0026682478505808244	0.24547880225343585	6.490155195180861E-27	macrolide binding
GO:0097164	16515	19	3	1	8339	2	1	false	0.004551982608122731	0.31408679996046845	3.915988234018783E-58	ammonium ion metabolic process
GO:0042135	16515	16	3	1	2119	1	2	false	0.007550731477118095	0.4168003775369188	1.34022829119723E-40	neurotransmitter catabolic process
GO:0007566	16515	47	3	1	4883	1	3	false	0.009625230391174144	0.4427605979940106	1.3830643960538394E-114	embryo implantation
GO:0003755	16515	35	3	1	3055	1	3	false	0.011456628477909772	0.45171849427187105	1.3296725692964651E-82	peptidyl-prolyl cis-trans isomerase activity
GO:0051219	16515	80	3	1	5904	1	1	false	0.013550135501319959	0.4674796747955386	2.491826638238962E-183	phosphoprotein binding
GO:0009310	16515	20	3	1	1204	1	2	false	0.016611295681059724	0.5094130675524983	6.958293490064418E-44	amine catabolic process
GO:0031072	16515	120	3	1	5904	1	1	false	0.020325203251979854	0.509538461537551	6.555799756571216E-254	heat shock protein binding
GO:0044106	16515	104	3	1	5045	1	2	false	0.020614469771987037	0.509538461537551	2.3959977287526408E-219	cellular amine metabolic process
GO:0008144	16515	217	3	1	9221	1	1	false	0.0235332393451301	0.509538461537551	0.0	drug binding
GO:0032886	16515	204	3	1	8500	1	2	false	0.02399999999995711	0.509538461537551	0.0	regulation of microtubule-based process
GO:0042133	16515	124	3	1	8960	2	2	false	0.027488568957006475	0.5419175022952706	2.9041413301723312E-283	neurotransmitter metabolic process
GO:0044706	16515	200	3	1	6112	1	2	false	0.03272251308892421	0.5422164362389943	0.0	multi-multicellular organism process
GO:0046661	16515	150	3	1	4349	1	2	false	0.03449068751437654	0.5422164362389943	1.3410281529736746E-282	male sex differentiation
GO:0009308	16515	113	3	1	6170	2	1	false	0.036296345532604045	0.5422164362389943	3.1222052713522205E-244	amine metabolic process
GO:0060090	16515	370	3	1	9221	1	1	false	0.0401257998050546	0.5422164362389943	0.0	molecular adaptor activity
GO:0030674	16515	244	3	1	5953	1	2	false	0.04098773727518185	0.5422164362389943	0.0	protein-macromolecule adaptor activity
GO:0009755	16515	209	3	1	4706	1	2	false	0.04441138971522008	0.5422164362389943	0.0	hormone-mediated signaling pathway
GO:0009408	16515	164	3	1	3584	1	2	false	0.045758928571507915	0.5422164362389943	1.759220657776601E-288	response to heat
GO:0018208	16515	54	3	1	1150	1	1	false	0.046956521739128176	0.5422164362389943	4.3115049773402993E-94	peptidyl-proline modification
GO:0048156	16515	45	3	1	957	1	1	false	0.047021943573661934	0.5422164362389943	2.472720139848158E-78	tau protein binding
GO:0006457	16515	213	3	1	12841	3	1	false	0.04894535699963038	0.5422164362389943	0.0	protein folding
GO:0030427	16515	182	3	1	10934	3	1	false	0.04911380763034369	0.5422164362389943	0.0	site of polarized growth
GO:0030850	16515	48	3	1	851	1	3	false	0.05640423031729766	0.568837039737524	1.1065388872306455E-79	prostate gland development
GO:0030522	16515	265	3	1	4610	1	1	false	0.057483731019528264	0.568837039737524	0.0	intracellular receptor signaling pathway
GO:0042255	16515	61	3	1	996	1	2	false	0.061244979919674536	0.568837039737524	4.2296232348775925E-99	ribosome assembly
GO:0034605	16515	126	3	1	1954	1	2	false	0.06448311156598854	0.568837039737524	3.2186003687555767E-202	cellular response to heat
GO:0043933	16515	1711	3	2	6509	2	1	false	0.06906918065173664	0.568837039737524	0.0	protein-containing complex subunit organization
GO:0031115	16515	13	3	1	185	1	5	false	0.07027027027027295	0.568837039737524	3.2242212778637615E-20	negative regulation of microtubule polymerization
GO:0016853	16515	232	3	1	6357	2	1	false	0.07166403679979413	0.568837039737524	0.0	isomerase activity
GO:0000028	16515	17	3	1	234	1	3	false	0.07264957264957128	0.568837039737524	3.411617813219476E-26	ribosomal small subunit assembly
GO:0001655	16515	304	3	1	4127	1	1	false	0.07366125514893294	0.568837039737524	0.0	urogenital system development
GO:0080135	16515	675	3	1	8569	1	3	false	0.07877231882385485	0.568837039737524	0.0	regulation of cellular response to stress
GO:0048608	16515	399	3	1	4990	1	3	false	0.0799599198397888	0.568837039737524	0.0	reproductive structure development
GO:0150034	16515	309	3	1	10934	3	2	false	0.08241534625616935	0.568837039737524	0.0	distal axon
GO:0001505	16515	304	3	1	3583	1	1	false	0.08484510187000181	0.568837039737524	0.0	regulation of neurotransmitter levels
GO:0051494	16515	138	3	1	1615	1	3	false	0.08544891640860372	0.568837039737524	5.365037252402088E-204	negative regulation of cytoskeleton organization
GO:0031345	16515	157	3	1	1798	1	3	false	0.08731924360408617	0.568837039737524	1.3031687171824176E-230	negative regulation of cell projection organization
GO:0097367	16515	811	3	1	9221	1	1	false	0.08795141524835126	0.568837039737524	0.0	carbohydrate derivative binding
GO:0061458	16515	403	3	1	4127	1	1	false	0.0976496244244016	0.568837039737524	0.0	reproductive system development
GO:0001882	16515	386	3	1	3769	1	4	false	0.10241443353660822	0.568837039737524	0.0	nucleoside binding
GO:0005759	16515	457	3	1	4452	1	2	false	0.1026504941600049	0.568837039737524	0.0	mitochondrial matrix
GO:0051961	16515	271	3	1	2625	1	4	false	0.10323809523812395	0.568837039737524	0.0	negative regulation of nervous system development
GO:0005829	16515	390	3	1	10934	3	2	false	0.10324341391515918	0.568837039737524	0.0	cytosol
GO:0045596	16515	593	3	1	5689	1	4	false	0.10423624538581006	0.568837039737524	0.0	negative regulation of cell differentiation
GO:0005840	16515	244	3	1	4526	2	1	false	0.10492637993365134	0.568837039737524	0.0	ribosome
GO:1900034	16515	77	3	1	718	1	2	false	0.10724233983287361	0.568837039737524	1.1929162407887686E-105	regulation of cellular response to heat
GO:0008134	16515	635	3	1	5904	1	1	false	0.1075542005417384	0.568837039737524	0.0	transcription factor binding
GO:0051093	16515	798	3	1	7314	1	3	false	0.10910582444627066	0.568837039737524	0.0	negative regulation of developmental process
GO:0046785	16515	74	3	1	655	1	3	false	0.11297709923663347	0.568837039737524	9.541090150463395E-100	microtubule polymerization
GO:0036094	16515	1120	3	1	9221	1	1	false	0.12146188049104009	0.568837039737524	0.0	small molecule binding
GO:1902904	16515	134	3	1	1074	1	3	false	0.12476722532589667	0.568837039737524	8.083625523314875E-175	negative regulation of supramolecular fiber organization
GO:0031333	16515	117	3	1	1804	2	3	false	0.12553910518690733	0.568837039737524	1.9458847099956232E-187	negative regulation of protein-containing complex assembly
GO:0048732	16515	406	3	1	3125	1	1	false	0.12992000000001813	0.568837039737524	0.0	gland development
GO:0051241	16515	1010	3	1	7773	1	3	false	0.12993696127577806	0.568837039737524	0.0	negative regulation of multicellular organismal process
GO:0000041	16515	104	3	1	779	1	1	false	0.13350449293966182	0.568837039737524	2.6343855276289145E-132	transition metal ion transport
GO:0010721	16515	285	3	1	2105	1	3	false	0.1353919239904658	0.568837039737524	0.0	negative regulation of cell development
GO:1902903	16515	333	3	1	2441	1	2	false	0.13641950020457452	0.568837039737524	0.0	regulation of supramolecular fiber organization
GO:0010977	16515	134	3	1	975	1	4	false	0.13743589743594742	0.568837039737524	8.645481021079112E-169	negative regulation of neuron projection development
GO:0031113	16515	50	3	1	363	1	4	false	0.1377410468319587	0.568837039737524	1.0590257362228489E-62	regulation of microtubule polymerization
GO:0010639	16515	353	3	1	4930	2	3	false	0.138091446203171	0.568837039737524	0.0	negative regulation of organelle organization
GO:0044297	16515	538	3	1	10934	3	1	false	0.14048108920758576	0.568837039737524	0.0	cell body
GO:0005737	16515	6076	3	3	11683	3	2	false	0.14063299716086664	0.568837039737524	0.0	cytoplasm
GO:0035259	16515	16	3	1	111	1	2	false	0.14414414414414026	0.568837039737524	1.2259658907059007E-19	glucocorticoid receptor binding
GO:1990904	16515	673	3	1	4639	1	1	false	0.14507436947595154	0.568837039737524	0.0	ribonucleoprotein complex
GO:0005198	16515	612	3	1	11969	3	1	false	0.14569802640533178	0.568837039737524	0.0	structural molecule activity
GO:0051129	16515	622	3	1	8126	2	3	false	0.1472385012964163	0.568837039737524	0.0	negative regulation of cellular component organization
GO:0031109	16515	109	3	1	727	1	1	false	0.14993122420904562	0.568837039737524	9.072358637503303E-133	microtubule polymerization or depolymerization
GO:0051427	16515	178	3	1	1183	1	1	false	0.15046491969564438	0.568837039737524	7.939605335590596E-217	hormone receptor binding
GO:0016859	16515	35	3	1	232	1	1	false	0.15086206896550952	0.568837039737524	2.4870837492754023E-42	cis-trans isomerase activity
GO:0009628	16515	1117	3	1	7281	1	1	false	0.15341299272029965	0.568837039737524	0.0	response to abiotic stimulus
GO:0045665	16515	197	3	1	1276	1	3	false	0.15438871473359278	0.568837039737524	1.2151284064641819E-237	negative regulation of neuron differentiation
GO:0003006	16515	848	3	1	5486	1	2	false	0.15457528253737063	0.568837039737524	0.0	developmental process involved in reproduction
GO:0022607	16515	2668	3	2	6683	2	2	false	0.1593422364830566	0.5704388579649011	0.0	cellular component assembly
GO:0008092	16515	957	3	1	5904	1	1	false	0.16209349593456024	0.5704388579649011	0.0	cytoskeletal protein binding
GO:0044295	16515	29	3	1	177	1	1	false	0.16384180790961325	0.5704388579649011	6.4525119460773695E-34	axonal growth cone
GO:0044087	16515	839	3	1	9710	2	2	false	0.16535370846600256	0.5704388579649011	0.0	regulation of cellular component biogenesis
GO:0050768	16515	252	3	1	1489	1	4	false	0.16924110141036067	0.5704388579649011	3.417637828274547E-293	negative regulation of neurogenesis
GO:0042274	16515	69	3	1	404	1	2	false	0.17079207920790895	0.5704388579649011	1.1773762523524607E-79	ribosomal small subunit biogenesis
GO:0006825	16515	18	3	1	104	1	1	false	0.173076923076918	0.5704388579649011	1.5060750194787122E-20	copper ion transport
GO:0070507	16515	182	3	1	1034	1	3	false	0.1760154738877847	0.5704388579649011	3.4720163717168425E-208	regulation of microtubule cytoskeleton organization
GO:0048471	16515	689	3	1	10934	3	2	false	0.17739628868628074	0.5704388579649011	0.0	perinuclear region of cytoplasm
GO:0042426	16515	6	3	1	33	1	3	false	0.18181818181818069	0.5704388579649011	9.028791008768759E-7	choline catabolic process
GO:0045595	16515	1604	3	1	8813	1	3	false	0.18200385793774987	0.5704388579649011	0.0	regulation of cell differentiation
GO:0051704	16515	905	3	1	13878	3	1	false	0.18316553312947192	0.5704388579649011	0.0	multi-organism process
GO:0031111	16515	38	3	1	207	1	3	false	0.18357487922705204	0.5704388579649011	1.926193194576755E-42	negative regulation of microtubule polymerization or depolymerization
GO:0097435	16515	629	3	1	6509	2	1	false	0.18394586361911666	0.5704388579649011	0.0	supramolecular fiber organization
GO:0044085	16515	2890	3	2	6683	2	1	false	0.18696807308865288	0.5709404506300438	0.0	cellular component biogenesis
GO:0007017	16515	896	3	1	12841	3	1	false	0.19507704564466383	0.5709404506300438	0.0	microtubule-based process
GO:0071826	16515	176	3	1	1711	2	1	false	0.19520064529133976	0.5709404506300438	1.96929026426817E-245	ribonucleoprotein complex subunit organization
GO:0009266	16515	220	3	1	1117	1	1	false	0.19695613249769037	0.5709404506300438	6.843214967461627E-240	response to temperature stimulus
GO:0071407	16515	516	3	1	2614	1	2	false	0.19739862280010917	0.5709404506300438	0.0	cellular response to organic cyclic compound
GO:0005102	16515	1183	3	1	5904	1	1	false	0.20037262872581973	0.5709404506300438	0.0	signaling receptor binding
GO:0036477	16515	797	3	1	10934	3	1	false	0.20314048873544283	0.5709404506300438	0.0	somatodendritic compartment
GO:0071383	16515	230	3	1	1123	1	4	false	0.20480854853069227	0.5709404506300438	1.8266029166835424E-246	cellular response to steroid hormone stimulus
GO:1901265	16515	685	3	1	3307	1	2	false	0.20713637738139357	0.5709404506300438	0.0	nucleoside phosphate binding
GO:0009719	16515	1513	3	1	7281	1	1	false	0.20780112621806898	0.5709404506300438	0.0	response to endogenous stimulus
GO:0071396	16515	543	3	1	2592	1	2	false	0.2094907407410896	0.5709404506300438	0.0	cellular response to lipid
GO:0007565	16515	177	3	1	843	1	2	false	0.20996441281132855	0.5709404506300438	2.1114224698166267E-187	female pregnancy
GO:0055114	16515	1051	3	1	9406	2	1	false	0.21099973175458142	0.5709404506300438	0.0	oxidation-reduction process
GO:0032272	16515	68	3	1	318	1	3	false	0.21383647798743907	0.5729987177139144	3.867658207121304E-71	negative regulation of protein polymerization
GO:0031503	16515	549	3	1	2531	1	1	false	0.21691031212953385	0.5746537094853343	0.0	protein-containing complex localization
GO:0016491	16515	757	3	1	6524	2	2	false	0.2186182590433337	0.5746537094853343	0.0	oxidoreductase activity
GO:0031344	16515	627	3	1	2838	1	2	false	0.2209302325578225	0.5752523036411227	0.0	regulation of cell projection organization
GO:0050793	16515	2287	3	1	9945	1	2	false	0.22996480643445902	0.5827184123708169	0.0	regulation of developmental process
GO:0003735	16515	163	3	1	692	1	2	false	0.23554913294792487	0.5827184123708169	2.4451715393404195E-163	structural constituent of ribosome
GO:0035639	16515	360	3	1	1526	1	2	false	0.23591087811289027	0.5827184123708169	0.0	purine ribonucleoside triphosphate binding
GO:0022626	16515	123	3	1	511	1	2	false	0.2407045009785049	0.5827184123708169	8.063486444750628E-122	cytosolic ribosome
GO:0080134	16515	1277	3	1	5300	1	2	false	0.24094339622574185	0.5827184123708169	0.0	regulation of response to stress
GO:0048545	16515	358	3	1	1482	1	3	false	0.24156545209177674	0.5827184123708169	0.0	response to steroid hormone
GO:0043254	16515	397	3	1	3074	2	3	false	0.24165285364680864	0.5827184123708169	0.0	regulation of protein-containing complex assembly
GO:0065003	16515	1426	3	2	2900	2	2	false	0.24170641481586583	0.5827184123708169	0.0	protein-containing complex assembly
GO:0000003	16515	1253	3	1	13878	3	1	false	0.2471573889782242	0.5827184123708169	0.0	reproduction
GO:0022414	16515	1253	3	1	13878	3	2	false	0.2471573889782242	0.5827184123708169	0.0	reproductive process
GO:0032870	16515	641	3	1	2591	1	3	false	0.2473948282516928	0.5827184123708169	0.0	cellular response to hormone stimulus
GO:0051493	16515	503	3	1	2019	1	2	false	0.2491332342744797	0.5827184123708169	0.0	regulation of cytoskeleton organization
GO:0061077	16515	55	3	1	213	1	1	false	0.2582159624413203	0.5932505654664066	2.3336692851358936E-52	chaperone-mediated protein folding
GO:0070925	16515	771	3	1	5515	2	2	false	0.26007870512311754	0.5932505654664066	0.0	organelle assembly
GO:0022613	16515	404	3	1	2890	2	1	false	0.2600844870341855	0.5932505654664066	0.0	ribonucleoprotein complex biogenesis
GO:0022618	16515	172	3	1	1212	2	3	false	0.26378930213438245	0.5967692408941767	3.193194511836814E-214	ribonucleoprotein complex assembly
GO:0051239	16515	2782	3	1	10089	1	2	false	0.27574586182970434	0.6187468119105561	0.0	regulation of multicellular organismal process
GO:0033993	16515	838	3	1	2958	1	1	false	0.28329952670773073	0.6257445506948628	0.0	response to lipid
GO:0007548	16515	241	3	1	848	1	1	false	0.2841981132074701	0.6257445506948628	5.007512246222941E-219	sex differentiation
GO:0014070	16515	845	3	1	2958	1	1	false	0.2856659905346113	0.6257445506948628	0.0	response to organic cyclic compound
GO:0044391	16515	204	3	1	698	1	2	false	0.29226361031522846	0.6342299175306221	2.15586485482804E-182	ribosomal subunit
GO:0033554	16515	1926	3	1	6548	1	2	false	0.294135613927245	0.6342299175306221	0.0	cellular response to stress
GO:0051960	16515	821	3	1	2749	1	2	false	0.2986540560206376	0.6389807710208991	0.0	regulation of nervous system development
GO:0006811	16515	1419	3	1	4702	1	1	false	0.30178647384175245	0.640715898310182	0.0	ion transport
GO:0018193	16515	1150	3	1	3764	1	1	false	0.3055260361314704	0.6437037097121056	0.0	peptidyl-amino acid modification
GO:0009725	16515	915	3	1	2964	1	2	false	0.3087044534412168	0.6454729481043623	0.0	response to hormone
GO:0005874	16515	523	3	1	1665	1	2	false	0.31411411411416323	0.6518458307933012	0.0	microtubule
GO:0043167	16515	2941	3	1	9221	1	1	false	0.31894588439683935	0.6569333141308035	0.0	ion binding
GO:1901565	16515	1167	3	1	6503	2	2	false	0.326729593557793	0.6679805023848212	0.0	organonitrogen compound catabolic process
GO:0060284	16515	839	3	1	2508	1	2	false	0.33452950558254696	0.675691941794211	0.0	regulation of cell development
GO:0005739	16515	1076	3	1	8452	3	2	false	0.3353978116877062	0.675691941794211	0.0	mitochondrion
GO:2000026	16515	1794	3	1	5196	1	3	false	0.345265588914855	0.69053117782971	0.0	regulation of multicellular organismal development
GO:1901363	16515	3236	3	1	9221	1	1	false	0.3509380761330863	0.6968266835448332	0.0	heterocyclic compound binding
GO:0097159	16515	3307	3	1	9221	1	1	false	0.35863789177102323	0.7041916606532516	0.0	organic cyclic compound binding
GO:0099080	16515	1510	3	1	10934	3	1	false	0.3597500875076394	0.7041916606532516	0.0	supramolecular complex
GO:0030182	16515	1250	3	1	3328	1	2	false	0.37560096153843164	0.7188883801308561	0.0	neuron differentiation
GO:0098590	16515	2390	3	1	6329	1	2	false	0.37762679728146903	0.7188883801308561	0.0	plasma membrane region
GO:0048468	16515	1897	3	1	5006	1	3	false	0.3789452656821435	0.7188883801308561	0.0	cell development
GO:0048583	16515	3777	3	1	9953	1	2	false	0.3794835727913067	0.7188883801308561	0.0	regulation of response to stimulus
GO:1901575	16515	1956	3	1	9133	2	2	false	0.3824871266493513	0.7188883801308561	0.0	organic substance catabolic process
GO:0006576	16515	40	3	1	104	1	1	false	0.3846153846153722	0.7188883801308561	1.0052317592714551E-29	cellular biogenic amine metabolic process
GO:0022008	16515	1450	3	1	3721	1	2	false	0.3896801934959465	0.7188883801308561	0.0	neurogenesis
GO:0033043	16515	1180	3	1	5370	2	2	false	0.3912251621735219	0.7188883801308561	0.0	regulation of organelle organization
GO:0031110	16515	81	3	1	207	1	2	false	0.39130434782608237	0.7188883801308561	1.1863298147324312E-59	regulation of microtubule polymerization or depolymerization
GO:0051128	16515	2242	3	1	10141	2	2	false	0.39330487463680897	0.7188883801308561	0.0	regulation of cellular component organization
GO:0030030	16515	1456	3	1	6509	2	1	false	0.397369893868878	0.7215400704461206	0.0	cell projection organization
GO:0010975	16515	467	3	1	1149	1	3	false	0.40644038294169643	0.7304814730634235	0.0	regulation of neuron projection development
GO:0044248	16515	2055	3	1	8923	2	2	false	0.40758748859335947	0.7304814730634235	0.0	cellular catabolic process
GO:0022627	16515	63	3	1	151	1	2	false	0.41721854304634276	0.7429181798760685	4.262553461966103E-44	cytosolic small ribosomal subunit
GO:0120035	16515	617	3	1	1447	1	2	false	0.4263994471319837	0.7543990218488943	0.0	regulation of plasma membrane bounded cell projection organization
GO:0042995	16515	1906	3	1	10934	3	1	false	0.4371245834475337	0.7645255772767524	0.0	cell projection
GO:0009056	16515	2357	3	1	9406	2	1	false	0.43839672506740646	0.7645255772767524	0.0	catabolic process
GO:0030518	16515	122	3	1	277	1	2	false	0.44043321299639	0.7645255772767524	6.123670689007926E-82	intracellular steroid hormone receptor signaling pathway
GO:0015935	16515	91	3	1	204	1	1	false	0.4460784313725478	0.7672862453530125	2.2748459910607482E-60	small ribosomal subunit
GO:0045664	16515	602	3	1	1345	1	2	false	0.4475836431225906	0.7672862453530125	0.0	regulation of neuron differentiation
GO:0000226	16515	727	3	1	1603	1	2	false	0.4535246412975962	0.7715341609021255	0.0	microtubule cytoskeleton organization
GO:0070887	16515	2939	3	1	6418	1	2	false	0.4579308195697249	0.7715341609021255	0.0	cellular response to chemical stimulus
GO:0032271	16515	210	3	1	456	1	2	false	0.46052631578949305	0.7715341609021255	5.950381232648574E-136	regulation of protein polymerization
GO:0050767	16515	737	3	1	1592	1	4	false	0.4629396984927175	0.7715341609021255	0.0	regulation of neurogenesis
GO:0051258	16515	269	3	1	991	2	1	false	0.4694044379212796	0.7715341609021255	8.008927511866082E-251	protein polymerization
GO:1901564	16515	6170	3	2	9003	2	2	false	0.4696492958551283	0.7715341609021255	0.0	organonitrogen compound metabolic process
GO:0071840	16515	6683	3	2	13878	3	1	false	0.47234086918273366	0.7715341609021255	0.0	cellular component organization or biogenesis
GO:0007399	16515	1971	3	1	4127	1	1	false	0.4775866246659873	0.7715341609021255	0.0	nervous system development
GO:0033036	16515	2808	3	1	5875	1	1	false	0.47795744680895536	0.7715341609021255	0.0	macromolecule localization
GO:0034622	16515	991	3	2	1426	2	1	false	0.482808001771573	0.7715341609021255	0.0	cellular protein-containing complex assembly
GO:0043228	16515	4536	3	2	9283	3	1	false	0.4829538091118579	0.7715341609021255	0.0	non-membrane-bounded organelle
GO:0030521	16515	59	3	1	122	1	1	false	0.48360655737705693	0.7715341609021255	2.784334919854664E-36	androgen receptor signaling pathway
GO:0043168	16515	1438	3	1	2941	1	1	false	0.4889493369593451	0.7743834245674573	0.0	anion binding
GO:0006950	16515	3575	3	1	7281	1	1	false	0.4910039829684965	0.7743834245674573	0.0	response to stress
GO:0099513	16515	1041	3	1	2082	1	2	false	0.4999999999999138	0.7770226947460953	0.0	polymeric cytoskeletal fiber
GO:0042402	16515	20	3	1	40	1	2	false	0.5000000000000027	0.7770226947460953	7.2544445519247735E-12	cellular biogenic amine catabolic process
GO:0043232	16515	4526	3	2	9010	3	2	false	0.5034964782237803	0.7770226947460953	0.0	intracellular non-membrane-bounded organelle
GO:0035257	16515	152	3	1	300	1	2	false	0.5066666666666704	0.7770226947460953	1.0952841067871731E-89	nuclear hormone receptor binding
GO:0007010	16515	1441	3	1	4814	2	1	false	0.5091125156028807	0.7770226947460953	0.0	cytoskeleton organization
GO:0016043	16515	6509	3	2	12854	3	2	false	0.5095692309747943	0.7770226947460953	0.0	cellular component organization
GO:0048666	16515	1027	3	1	1990	1	2	false	0.5160804020101041	0.7786218845794831	0.0	neuron development
GO:0032553	16515	508	3	1	984	1	2	false	0.5162601626016138	0.7786218845794831	4.045169191954127E-295	ribonucleotide binding
GO:0043412	16515	3949	3	1	7606	1	1	false	0.5191953720732142	0.7787930581098214	0.0	macromolecule modification
GO:0042221	16515	3829	3	1	7281	1	1	false	0.5258893009187912	0.7845699840734398	0.0	response to chemical
GO:0005575	16515	11845	3	3	14589	3	1	false	0.5351899274240102	0.7941527955324021	0.0	cellular_component
GO:0003824	16515	6357	3	2	11969	3	1	false	0.5466266953838821	0.7979086835208966	0.0	catalytic activity
GO:0006996	16515	4814	3	2	6509	2	1	false	0.5469657491843531	0.7979086835208966	0.0	organelle organization
GO:0043005	16515	1047	3	1	1906	1	1	false	0.54931794333664	0.7979086835208966	0.0	neuron projection
GO:0140297	16515	350	3	1	635	1	1	false	0.5511811023620958	0.7979086835208966	6.174730174088627E-189	DNA-binding transcription factor binding
GO:0003674	16515	11969	3	3	14589	3	1	false	0.5521759367843886	0.7979086835208966	0.0	molecular_function
GO:0043025	16515	472	3	1	843	1	2	false	0.5599051008303412	0.8048635824436153	2.652551411051871E-250	neuronal cell body
GO:0030426	16515	177	3	1	314	1	2	false	0.563694267515843	0.8061120095045214	8.499664012310926E-93	growth cone
GO:0030424	16515	602	3	1	1047	1	1	false	0.5749761222538338	0.8180072667116398	3.60013370824989E-309	axon
GO:0031175	16515	915	3	1	1533	1	2	false	0.5968688845399999	0.8361118125076195	0.0	neuron projection development
GO:0035258	16515	91	3	1	152	1	1	false	0.5986842105262911	0.8361118125076195	5.233207083504581E-44	steroid hormone receptor binding
GO:0043229	16515	9004	3	3	10673	3	2	false	0.600377349441901	0.8361118125076195	0.0	intracellular organelle
GO:0015630	16515	1194	3	1	1977	1	1	false	0.6039453717746771	0.8361118125076195	0.0	microtubule cytoskeleton
GO:0065008	16515	3583	3	1	9584	2	1	false	0.6079634271676224	0.8361118125076195	0.0	regulation of biological quality
GO:0048869	16515	3513	3	1	13027	3	2	false	0.6104894129143742	0.8361118125076195	0.0	cellular developmental process
GO:0000166	16515	685	3	1	1120	1	2	false	0.61160714285689	0.8361118125076195	4.9E-324	nucleotide binding
GO:0043226	16515	9283	3	3	10934	3	1	false	0.6119369062555766	0.8361118125076195	0.0	organelle
GO:0005515	16515	5904	3	1	9221	1	1	false	0.6402776271612878	0.8693059540888287	0.0	protein binding
GO:0044703	16515	843	3	1	1312	1	2	false	0.6425304878047864	0.8693059540888287	0.0	multi-organism reproductive process
GO:0043401	16515	170	3	1	263	1	2	false	0.6463878326995791	0.870094182020746	1.2187410047770801E-73	steroid hormone mediated signaling pathway
GO:0048513	16515	3125	3	1	4812	1	2	false	0.6494181213633105	0.870094182020746	0.0	animal organ development
GO:0044267	16515	4687	3	1	7022	1	2	false	0.6674736542281041	0.8899648723041388	0.0	cellular protein metabolic process
GO:0005856	16515	1977	3	1	4526	2	1	false	0.6828708774107175	0.9061171257949905	0.0	cytoskeleton
GO:0048523	16515	4164	3	1	12864	3	3	false	0.6906991022846116	0.9083295444235167	0.0	negative regulation of cellular process
GO:0007275	16515	4343	3	1	6284	1	2	false	0.6911203055396322	0.9083295444235167	0.0	multicellular organism development
GO:0036211	16515	3764	3	1	5415	1	2	false	0.6951061865182656	0.9092384240712857	0.0	protein modification process
GO:0005622	16515	10525	3	3	11845	3	1	false	0.7015317340347604	0.9133148990263863	0.0	intracellular
GO:0048519	16515	4686	3	1	13878	3	2	false	0.7094629446470648	0.9162117146293938	0.0	negative regulation of biological process
GO:0042254	16515	287	3	1	404	1	1	false	0.7103960396039503	0.9162117146293938	5.902794425609753E-105	ribosome biogenesis
GO:0071310	16515	2428	3	1	3396	1	2	false	0.7149587750292418	0.9178075437584684	0.0	cellular response to organic substance
GO:0000413	16515	39	3	1	54	1	1	false	0.7222222222222291	0.919856172037245	1.155491263851547E-13	protein peptidyl-prolyl isomerization
GO:0016922	16515	110	3	1	152	1	1	false	0.7236842105262947	0.919856172037245	1.7016957491177713E-38	nuclear receptor binding
GO:0140096	16515	3053	3	1	6357	2	1	false	0.7299075076966711	0.919856172037245	0.0	catalytic activity, acting on a protein
GO:0030001	16515	779	3	1	1064	1	1	false	0.7321428571432166	0.919856172037245	1.0752815419801313E-267	metal ion transport
GO:0007165	16515	4610	3	1	12851	3	5	false	0.736323000312838	0.919856172037245	0.0	signal transduction
GO:0031974	16515	3948	3	1	10934	3	1	false	0.7392158562699492	0.919856172037245	0.0	membrane-enclosed lumen
GO:0017076	16515	509	3	1	685	1	1	false	0.7430656934307991	0.919856172037245	8.692066618454418E-169	purine nucleotide binding
GO:0023052	16515	5095	3	1	13878	3	1	false	0.746549279549942	0.919856172037245	0.0	signaling
GO:0006812	16515	1064	3	1	1419	1	1	false	0.7498238195913542	0.919856172037245	0.0	cation transport
GO:0008152	16515	9406	3	2	13878	3	1	false	0.7554272586716739	0.919856172037245	0.0	metabolic process
GO:0044237	16515	8863	3	2	13059	3	2	false	0.7566404482605247	0.919856172037245	0.0	cellular metabolic process
GO:0019001	16515	386	3	1	509	1	1	false	0.7583497053044234	0.919856172037245	1.399494660464006E-121	guanyl nucleotide binding
GO:0032502	16515	5265	3	1	13878	3	1	false	0.7609849240888042	0.919856172037245	0.0	developmental process
GO:0065007	16515	9584	3	2	13878	3	1	false	0.7720556775335542	0.919856172037245	0.0	biological regulation
GO:0010033	16515	2958	3	1	3829	1	1	false	0.7725254635656792	0.919856172037245	0.0	response to organic substance
GO:0032991	16515	4639	3	1	11845	3	1	false	0.774883797500698	0.919856172037245	0.0	protein-containing complex
GO:0007154	16515	5113	3	1	12841	3	1	false	0.7820596415246779	0.919856172037245	0.0	cell communication
GO:0061629	16515	274	3	1	350	1	1	false	0.7828571428572448	0.919856172037245	5.604212205537044E-79	RNA polymerase II-specific DNA-binding transcription factor binding
GO:0032561	16515	386	3	1	492	1	2	false	0.7845528455284145	0.919856172037245	1.0416129082549764E-110	guanyl ribonucleotide binding
GO:0006807	16515	8339	3	2	9406	2	1	false	0.7859810771650153	0.919856172037245	0.0	nitrogen compound metabolic process
GO:0110165	16515	10934	3	3	11845	3	1	false	0.786543683336195	0.919856172037245	0.0	cellular anatomical entity
GO:0009987	16515	12841	3	3	13878	3	1	false	0.7921516040267216	0.9219187114493689	0.0	cellular process
GO:0120025	16515	1906	3	1	2390	1	2	false	0.797489539750139	0.9219187114493689	0.0	plasma membrane bounded cell projection
GO:0034641	16515	5039	3	1	9147	2	2	false	0.798328159552171	0.9219187114493689	0.0	cellular nitrogen compound metabolic process
GO:0006464	16515	3764	3	1	4687	1	2	false	0.8030723277178098	0.9226313219375237	0.0	cellular protein modification process
GO:0051179	16515	5875	3	1	13878	3	1	false	0.808261700330652	0.9226313219375237	0.0	localization
GO:0043233	16515	3948	3	1	9283	3	2	false	0.8102270399990588	0.9226313219375237	0.0	organelle lumen
GO:0099081	16515	1229	3	1	1510	1	1	false	0.8139072847687637	0.9226313219375237	2.9472324095E-314	supramolecular polymer
GO:0051234	16515	4792	3	1	5875	1	1	false	0.8156595744665065	0.9226313219375237	0.0	establishment of localization
GO:0032501	16515	6028	3	1	13878	3	1	false	0.8190509873980014	0.9226860102932588	0.0	multicellular organismal process
GO:0070013	16515	3948	3	1	9004	3	2	false	0.8229884040575683	0.923352843576784	0.0	intracellular organelle lumen
GO:0019538	16515	5250	3	1	8935	2	3	false	0.8299343478638259	0.9273760324308339	0.0	protein metabolic process
GO:0071495	16515	1268	3	1	1513	1	1	false	0.8380700594853455	0.9305597924588798	3.6313787365830666E-290	cellular response to endogenous stimulus
GO:0051716	16515	5952	3	1	13037	3	2	false	0.8395267692835545	0.9305597924588798	0.0	cellular response to stimulus
GO:0048731	16515	4127	3	1	4812	1	2	false	0.8576475477984249	0.9465310416953905	0.0	system development
GO:0008150	16515	13878	3	3	14589	3	1	false	0.8607945342954457	0.9465310416953905	0.0	biological_process
GO:0005886	16515	5537	3	1	6400	1	2	false	0.8651562500031486	0.9475520833367818	0.0	plasma membrane
GO:0071944	16515	5612	3	1	10934	3	1	false	0.8847179420271659	0.9651468458478174	0.0	cell periphery
GO:0050896	16515	7281	3	1	13878	3	1	false	0.8926121448533996	0.9699250077934578	0.0	response to stimulus
GO:0008104	16515	2531	3	1	2808	1	1	false	0.9013532763532341	0.975582369699971	0.0	protein localization
GO:0048856	16515	4812	3	1	5265	1	1	false	0.9139601139625344	0.9821237996395048	0.0	anatomical structure development
GO:0071704	16515	8995	3	2	9406	2	1	false	0.9145138279251911	0.9821237996395048	0.0	organic substance metabolic process
GO:0044260	16515	6589	3	1	9167	2	2	false	0.9209339127697014	0.9851851159861921	0.0	cellular macromolecule metabolic process
GO:0016020	16515	6329	3	1	10934	3	1	false	0.925322824442113	0.9860582994054948	0.0	membrane
GO:0005525	16515	360	3	1	386	1	3	false	0.9326424870466486	0.990035870864904	5.349837600433E-41	GTP binding
GO:0032555	16515	492	3	1	525	1	2	false	0.9371428571429744	0.9910016420362489	4.163968031458112E-53	purine ribonucleotide binding
GO:0030154	16515	3328	3	1	3513	1	1	false	0.9473384571602879	0.9939516666758172	6.4067112836E-314	cell differentiation
GO:0050794	16515	8239	3	1	12995	3	2	false	0.9509969671442356	0.9939516666758172	0.0	regulation of cellular process
GO:0048699	16515	1380	3	1	1450	1	1	false	0.9517241379311188	0.9939516666758172	3.2946673344839256E-121	generation of neurons
GO:0050789	16515	8917	3	1	13878	3	2	false	0.9543376509749695	0.9939516666758172	0.0	regulation of biological process
GO:0043170	16515	7606	3	1	8995	2	1	false	0.9761692527317063	0.9951179820991239	0.0	macromolecule metabolic process
GO:0006810	16515	4702	3	1	4792	1	1	false	0.9812186978288634	0.9951179820991239	1.9528703698435357E-193	transport
GO:0001883	16515	379	3	1	386	1	1	false	0.9818652849739091	0.9951179820991239	4.169467267287772E-15	purine nucleoside binding
GO:0032549	16515	379	3	1	386	1	1	false	0.9818652849739091	0.9951179820991239	4.169467267287772E-15	ribonucleoside binding
GO:0032550	16515	376	3	1	382	1	2	false	0.9842931937172521	0.9951179820991239	2.410394908023963E-13	purine ribonucleoside binding
GO:0120036	16515	1437	3	1	1456	1	1	false	0.9869505494513129	0.9951179820991239	1.0870553178834464E-43	plasma membrane bounded cell projection organization
GO:0005488	16515	9221	3	1	11969	3	1	false	0.9879076368154629	0.9951179820991239	0.0	binding
GO:0043227	16515	7507	3	1	9283	3	1	false	0.9930068918097362	0.9951179820991239	0.0	membrane-bounded organelle
GO:0043231	16515	7335	3	1	9029	3	2	false	0.9934052843150641	0.9951179820991239	0.0	intracellular membrane-bounded organelle
GO:0044238	16515	8708	3	1	9406	2	1	false	0.9945004845709263	0.9951179820991239	0.0	primary metabolic process
GO:0099512	16515	1223	3	1	1229	1	1	false	0.995117982099124	0.9951179820991239	2.1150941658829377E-16	supramolecular fiber
GO:0000000	16515	14589	3	3	0	0	0	true	1.0	1.0	1.0	Gene Ontology
GO:0005528	16515	9	3	1	9	1	1	true	1.0	1.0	1.0	FK506 binding
