## Supplementary File S4 for "PIGNON: A protein-protein interaction-guided functional enrichment analysis for quantitative proteomics": table-mcl2_cluster1137-Parent-Child-Union-Benjamini-Hochberg.txt

ID	Pop.total	Pop.term	Study.total	Study.term	Pop.family	Study.family	nparents	is.trivial	p	p.adjusted	p.min	name
GO:0048280	16515	8	3	3	1460	3	2	false	1.0818663322486573E-7	2.0230900413049894E-5	1.990860870846195E-21	vesicle fusion with Golgi apparatus
GO:0031201	16515	49	3	3	6363	3	2	false	4.2929338034113514E-7	4.0138931061896134E-5	3.0559130313692853E-124	SNARE complex
GO:0005793	16515	120	3	3	8452	3	2	false	2.7918103676243197E-6	1.740228462485826E-4	9.09653055930392E-273	endoplasmic reticulum-Golgi intermediate compartment
GO:0005484	16515	35	3	3	1151	3	2	false	2.582068197174462E-5	9.850192407587137E-4	1.2687574752172342E-67	SNAP receptor activity
GO:0006888	16515	196	3	3	6555	3	3	false	2.633741285451106E-5	9.850192407587137E-4	0.0	endoplasmic reticulum to Golgi vesicle-mediated transport
GO:0006903	16515	418	3	3	12903	3	3	false	3.376249689902447E-5	0.0010522644866862627	0.0	vesicle targeting
GO:0033116	16515	67	3	3	1906	3	2	false	4.1576437566644454E-5	0.0011106848321375017	2.0112641133126815E-125	endoplasmic reticulum-Golgi intermediate compartment membrane
GO:0060090	16515	370	3	3	9221	3	1	false	6.410370790822315E-5	0.0014139101353800555	0.0	molecular adaptor activity
GO:0030674	16515	244	3	3	5953	3	2	false	6.804915090064438E-5	0.0014139101353800555	0.0	protein-macromolecule adaptor activity
GO:0048208	16515	64	3	3	1435	3	4	false	8.477444791040116E-5	0.0015852821759245017	4.8331488906094367E-113	COPII vesicle coating
GO:0006901	16515	68	3	3	1460	3	2	false	9.681930911959485E-5	0.0016297575667557653	8.068134544526177E-119	vesicle coating
GO:0048194	16515	77	3	3	1614	3	3	false	1.0458337326774965E-4	0.0016297575667557653	8.982841650563672E-134	Golgi vesicle budding
GO:0000149	16515	108	3	2	5904	3	1	false	9.828298047049513E-4	0.013046298832421548	1.8446847592715733E-233	SNARE binding
GO:0030133	16515	367	3	3	3629	3	2	false	0.0010266873521264895	0.013046298832421548	0.0	transport vesicle
GO:0005794	16515	859	3	3	8452	3	3	false	0.0010464945587503915	0.013046298832421548	0.0	Golgi apparatus
GO:0098796	16515	1005	3	3	8532	3	2	false	0.0016300498557558828	0.01905120768914688	0.0	membrane protein complex
GO:0048207	16515	64	3	3	524	3	2	false	0.001747465998147126	0.01922212597961839	6.441615747202251E-84	vesicle targeting, rough ER to cis-Golgi
GO:0005623	16515	1465	3	3	11845	3	1	false	0.0018885471607278331	0.019619906614228043	0.0	cell
GO:0051656	16515	691	3	3	4820	3	2	false	0.002935456167345629	0.02889106859440172	0.0	establishment of organelle localization
GO:0051649	16515	801	3	3	5310	3	3	false	0.003421614847315543	0.03159631398788033	0.0	establishment of localization in cell
GO:0042175	16515	976	3	3	6329	3	2	false	0.0036577497526957127	0.03159631398788033	0.0	nuclear outer membrane-endoplasmic reticulum membrane network
GO:0005829	16515	390	3	2	10934	3	2	false	0.0037172134103388623	0.03159631398788033	0.0	cytosol
GO:0046907	16515	1873	3	3	11294	3	3	false	0.004555010980737778	0.03703421971295498	0.0	intracellular transport
GO:0030660	16515	103	3	2	2133	3	3	false	0.00671176427196346	0.05022397132317415	1.5732936989940488E-178	Golgi-associated vesicle membrane
GO:0048284	16515	909	3	3	4814	3	1	false	0.00671443466887355	0.05022397132317415	0.0	organelle fusion
GO:0048308	16515	14	3	1	4814	3	1	false	0.008701007798220842	0.06258032531797299	2.474801603720485E-41	organelle inheritance
GO:0097708	16515	2016	3	3	9006	3	2	false	0.011204020592260684	0.07759821669454621	0.0	intracellular vesicle
GO:0006900	16515	613	3	3	2654	3	3	false	0.01227556297617723	0.08123812109694666	0.0	vesicle budding from membrane
GO:1903358	16515	16	3	1	1270	1	2	false	0.01259842519685269	0.08123812109694666	5.023006334931551E-37	regulation of Golgi organization
GO:0016197	16515	219	3	2	2986	3	2	false	0.015289922585103206	0.09487201289365509	0.0	endosomal transport
GO:0016482	16515	150	3	2	2014	3	2	false	0.015727445987718223	0.09487201289365509	4.16550774806529E-231	cytosolic transport
GO:0030662	16515	169	3	2	2223	3	4	false	0.01637943836565057	0.0957173429492705	6.97925402456573E-259	coated vesicle membrane
GO:0043933	16515	1711	3	3	6509	3	1	false	0.018140345740627957	0.1027952925302251	0.0	protein-containing complex subunit organization
GO:0005798	16515	166	3	2	2016	3	1	false	0.019129658795119565	0.1050245260688904	2.7761336944760134E-248	Golgi-associated vesicle
GO:0031982	16515	2029	3	3	7507	3	1	false	0.019723231573346545	0.1050245260688904	0.0	vesicle
GO:0030658	16515	192	3	2	2267	3	4	false	0.020218625339465533	0.1050245260688904	8.308321064940812E-285	transport vesicle membrane
GO:0006896	16515	15	3	1	1919	3	3	false	0.023278934517462	0.11765299337203768	7.837867615252087E-38	Golgi to vacuole transport
GO:0051640	16515	807	3	3	2730	3	1	false	0.025762850194921017	0.12155345171636593	0.0	organelle localization
GO:0030968	16515	123	3	1	4700	1	3	false	0.026170212766037943	0.12155345171636593	1.305602730864387E-246	endoplasmic reticulum unfolded protein response
GO:0061024	16515	1951	3	3	6509	3	1	false	0.02690054614692362	0.12155345171636593	0.0	membrane organization
GO:0090166	16515	6	3	1	219	1	3	false	0.027397260273973607	0.12155345171636593	6.9930425332137655E-12	Golgi disassembly
GO:0016050	16515	1460	3	3	4814	3	1	false	0.027855958411188333	0.12155345171636593	0.0	vesicle organization
GO:0005789	16515	960	3	3	3161	3	2	false	0.027950793710180402	0.12155345171636593	0.0	endoplasmic reticulum membrane
GO:0048193	16515	665	3	3	2128	3	1	false	0.030422918875289532	0.1292974052199805	0.0	Golgi vesicle transport
GO:0012505	16515	3456	3	3	10934	3	3	false	0.03155920671468904	0.13114603679215225	0.0	endomembrane system
GO:0012507	16515	58	3	2	318	2	4	false	0.03279566692458538	0.13188063854001622	4.343065279702468E-65	ER to Golgi transport vesicle membrane
GO:0034498	16515	8	3	1	717	3	2	false	0.03314647064909498	0.13188063854001622	6.003252618180786E-19	early endosome to Golgi transport
GO:0000139	16515	665	3	3	2012	3	2	false	0.03599706967596346	0.13926171395729914	0.0	Golgi membrane
GO:0031410	16515	2016	3	3	6076	3	2	false	0.036491037347099776	0.13926171395729914	0.0	cytoplasmic vesicle
GO:0031090	16515	3159	3	3	9284	3	2	false	0.03937053234941248	0.14345735085684042	0.0	organelle membrane
GO:0022406	16515	171	3	1	12841	3	1	false	0.03942354530386645	0.14345735085684042	0.0	membrane docking
GO:0090114	16515	69	3	3	200	3	2	false	0.03989188366072568	0.14345735085684042	1.838157867631935E-55	COPII-coated vesicle budding
GO:0035966	16515	197	3	1	4840	1	2	false	0.04070247933870015	0.14361063464786655	0.0	response to topologically incorrect protein
GO:0035967	16515	158	3	1	3628	1	3	false	0.04355016538037897	0.1508126097431642	2.224284622106452E-281	cellular response to topologically incorrect protein
GO:0072665	16515	55	3	1	1178	1	1	false	0.046689303904908275	0.15874363327668814	5.582260298754358E-96	protein localization to vacuole
GO:0030135	16515	274	3	2	2016	3	1	false	0.05026814983283923	0.16785971462037388	0.0	coated vesicle
GO:0047485	16515	106	3	1	5904	3	1	false	0.052909345947876225	0.1735797840746115	5.36532628175646E-230	protein N-terminus binding
GO:1903008	16515	101	3	1	4982	3	2	false	0.059606020465969724	0.19032095776344085	9.544684556494289E-214	organelle disassembly
GO:0032991	16515	4639	3	3	11845	3	1	false	0.060047788813064225	0.19032095776344085	0.0	protein-containing complex
GO:0022607	16515	2668	3	3	6683	3	2	false	0.06358425422284934	0.19817092566121378	0.0	cellular component assembly
GO:0006906	16515	890	3	3	2170	3	3	false	0.06885352349699138	0.21107555563831784	0.0	vesicle fusion
GO:0006623	16515	36	3	1	493	1	3	false	0.07302231237323834	0.22024471635154144	1.5734362412423081E-55	protein targeting to vacuole
GO:0007030	16515	127	3	1	4903	3	2	false	0.07572712877833554	0.2216035349855194	3.2001585499126877E-255	Golgi organization
GO:0051179	16515	5875	3	3	13878	3	1	false	0.0758429210645628	0.2216035349855194	0.0	localization
GO:0072666	16515	44	3	1	545	1	2	false	0.08073394495413429	0.22634203211253495	6.2789917675267E-66	establishment of protein localization to vacuole
GO:0044085	16515	2890	3	3	6683	3	1	false	0.08082080453225977	0.22634203211253495	0.0	cellular component biogenesis
GO:0007034	16515	131	3	1	4702	3	1	false	0.08129126526608729	0.22634203211253495	4.4956951669857444E-259	vacuolar transport
GO:0005773	16515	3678	3	3	8452	3	2	false	0.08236762780540667	0.22634203211253495	0.0	vacuole
GO:0048278	16515	61	3	1	2130	3	2	false	0.08351657869393	0.22634203211253495	1.1247574745835886E-119	vesicle docking
GO:0030134	16515	88	3	2	298	2	2	false	0.08650260999254587	0.23094681803133332	5.752747179084125E-78	COPII-coated ER to Golgi transport vesicle
GO:0031984	16515	336	3	1	10934	3	3	false	0.08939347392191183	0.23094681803133332	0.0	organelle subcompartment
GO:0012506	16515	733	3	2	3955	3	2	false	0.0902429185737682	0.23094681803133332	0.0	vesicle membrane
GO:0045732	16515	208	3	1	2261	1	4	false	0.09199469261388316	0.23094681803133332	9.025196788098255E-301	positive regulation of protein catabolic process
GO:0009896	16515	406	3	1	4401	1	3	false	0.09225176096358258	0.23094681803133332	0.0	positive regulation of catabolic process
GO:0016192	16515	2128	3	3	4702	3	1	false	0.09262572915695187	0.23094681803133332	0.0	vesicle-mediated transport
GO:0051641	16515	2730	3	3	5875	3	1	false	0.1002787091285842	0.24514986175499998	0.0	cellular localization
GO:0000138	16515	9	3	1	89	1	1	false	0.10112359550561716	0.24514986175499998	1.573249037800161E-12	Golgi trans cisterna
GO:0042147	16515	87	3	2	271	2	2	false	0.10225502255021389	0.24514986175499998	2.6015342299122554E-73	retrograde transport, endosome to Golgi
GO:0048313	16515	14	3	1	127	1	2	false	0.11023622047244118	0.2609389016246393	6.456472684414479E-19	Golgi inheritance
GO:0071840	16515	6683	3	3	13878	3	1	false	0.11164329395775294	0.26096619962624745	0.0	cellular component organization or biogenesis
GO:0042176	16515	371	3	1	3259	1	3	false	0.11383860079786708	0.26281257221235976	0.0	regulation of protein catabolic process
GO:0061025	16515	959	3	3	1951	3	1	false	0.11857478180277002	0.26758594539077496	0.0	membrane fusion
GO:0065003	16515	1426	3	3	2900	3	2	false	0.11876809340873969	0.26758594539077496	0.0	protein-containing complex assembly
GO:0016043	16515	6509	3	3	12854	3	2	false	0.12981626285932926	0.28899572803207824	0.0	cellular component organization
GO:0006891	16515	31	3	1	665	3	1	false	0.13362324198984704	0.29393134837424567	5.1997509813874746E-54	intra-Golgi vesicle-mediated transport
GO:0071944	16515	5612	3	3	10934	3	1	false	0.1351769837443055	0.29393134837424567	0.0	cell periphery
GO:0005737	16515	6076	3	3	11683	3	2	false	0.14063299716086664	0.3022801203342766	0.0	cytoplasm
GO:0034976	16515	281	3	1	1926	1	1	false	0.1458982346832778	0.3100337487019653	0.0	response to endoplasmic reticulum stress
GO:0009894	16515	925	3	1	6072	1	2	false	0.15233860342603214	0.3175951086956365	0.0	regulation of catabolic process
GO:0098805	16515	1574	3	2	6329	3	1	false	0.15474155855219945	0.3175951086956365	0.0	whole membrane
GO:0030163	16515	878	3	1	5628	1	3	false	0.1560056858560835	0.3175951086956365	0.0	protein catabolic process
GO:0030173	16515	50	3	1	320	1	2	false	0.1562499999999923	0.3175951086956365	9.575248749828281E-60	integral component of Golgi membrane
GO:0009057	16515	1319	3	1	8030	1	2	false	0.16425902864220246	0.3274022687652287	0.0	macromolecule catabolic process
GO:0031228	16515	53	3	1	912	3	2	false	0.16457654151835027	0.3274022687652287	2.6325012701444945E-87	intrinsic component of Golgi membrane
GO:0051650	16515	503	3	3	897	3	3	false	0.1758676417401536	0.34618156847798653	2.696098455078724E-266	establishment of vesicle localization
GO:1901565	16515	1167	3	1	6503	1	2	false	0.17945563586046986	0.3495646240198736	0.0	organonitrogen compound catabolic process
GO:0016020	16515	6329	3	3	10934	3	1	false	0.19390158536551774	0.37381027281806	0.0	membrane
GO:0010256	16515	473	3	1	6509	3	1	false	0.20257620860373782	0.3865484796826426	0.0	endomembrane system organization
GO:0098588	16515	1881	3	3	3159	3	1	false	0.2109779613288214	0.3969641634331166	0.0	bounding membrane of organelle
GO:1901575	16515	1956	3	1	9133	1	2	false	0.21416840030540835	0.3969641634331166	0.0	organic substance catabolic process
GO:0048199	16515	405	3	3	676	3	2	false	0.21440310431414317	0.3969641634331166	6.523698570797862E-197	vesicle targeting, to, from or within Golgi
GO:0050839	16515	471	3	1	5904	3	1	false	0.2207784910908251	0.40476056699984597	0.0	cell adhesion molecule binding
GO:0031902	16515	125	3	1	551	1	2	false	0.22686025408352306	0.41182115534070335	1.818413384550911E-127	late endosome membrane
GO:0031224	16515	908	3	1	10934	3	2	false	0.2290342254301238	0.41182115534070335	0.0	intrinsic component of membrane
GO:0022411	16515	554	3	1	6509	3	1	false	0.23425555290571876	0.41719798469875624	0.0	cellular component disassembly
GO:0009056	16515	2357	3	1	9406	1	1	false	0.25058473314938123	0.44206929338617257	0.0	catabolic process
GO:0031300	16515	343	3	1	3573	3	2	false	0.2612971462501335	0.45008383635146315	0.0	intrinsic component of organelle membrane
GO:0005515	16515	5904	3	3	9221	3	1	false	0.26243731096287665	0.45008383635146315	0.0	protein binding
GO:0051648	16515	518	3	3	807	3	1	false	0.26391589505092283	0.45008383635146315	8.105257218839552E-228	vesicle localization
GO:0051247	16515	1579	3	1	5964	1	4	false	0.26475519785380186	0.45008383635146315	0.0	positive regulation of protein metabolic process
GO:0009893	16515	2828	3	1	10458	1	3	false	0.2704149933068421	0.45556399773314843	0.0	positive regulation of metabolic process
GO:0005770	16515	244	3	1	865	1	1	false	0.28208092485563835	0.46443473531037227	1.0840660328665757E-222	late endosome
GO:0031985	16515	89	3	1	315	1	2	false	0.28253968253971107	0.46443473531037227	7.219866404688303E-81	Golgi cisterna
GO:0030659	16515	712	3	2	2028	3	2	false	0.283131335964612	0.46443473531037227	0.0	cytoplasmic vesicle membrane
GO:0033554	16515	1926	3	1	6548	1	2	false	0.294135613927245	0.47575507603743455	0.0	cellular response to stress
GO:0051173	16515	2492	3	1	8444	1	3	false	0.29512079583070805	0.47575507603743455	0.0	positive regulation of nitrogen compound metabolic process
GO:0010604	16515	2560	3	1	7739	1	3	false	0.33079209200210213	0.5252387456502939	0.0	positive regulation of macromolecule metabolic process
GO:0045184	16515	1978	3	2	5129	3	2	false	0.3314340747953726	0.5252387456502939	0.0	establishment of protein localization
GO:0006892	16515	95	3	1	665	3	1	false	0.3707369880297257	0.581973652405537	8.144876065214141E-118	post-Golgi vesicle-mediated transport
GO:0051246	16515	2575	3	1	6895	1	4	false	0.373459028281628	0.581973652405537	0.0	regulation of protein metabolic process
GO:0005795	16515	122	3	1	315	1	1	false	0.38730158730161934	0.598556998557048	1.039676048752804E-90	Golgi stack
GO:0006996	16515	4814	3	3	6509	3	1	false	0.404487349789986	0.6199929050059622	0.0	organelle organization
GO:0031301	16515	317	3	1	775	1	2	false	0.409032258064578	0.6218620508786673	6.900865278479719E-227	integral component of organelle membrane
GO:0072594	16515	534	3	1	2220	2	2	false	0.42330365516440516	0.6383692219011593	0.0	establishment of protein localization to organelle
GO:0071705	16515	2183	3	2	4702	3	1	false	0.446485663352202	0.6679425523748943	0.0	nitrogen compound transport
GO:0005488	16515	9221	3	3	11969	3	1	false	0.4572229480303556	0.6742760886577839	0.0	binding
GO:0070887	16515	2939	3	1	6418	1	2	false	0.4579308195697249	0.6742760886577839	0.0	cellular response to chemical stimulus
GO:0006886	16515	1362	3	2	2870	3	3	false	0.4618663315692385	0.6747578437769344	0.0	intracellular protein transport
GO:0033036	16515	2808	3	2	5875	3	1	false	0.4669519708464938	0.6747870856504544	0.0	macromolecule localization
GO:0010008	16515	454	3	1	2387	3	3	false	0.46910332157518225	0.6747870856504544	0.0	endosome membrane
GO:0140056	16515	162	3	1	814	3	2	false	0.4865821529519012	0.6945867374198895	1.0926792086233679E-175	organelle localization by membrane tethering
GO:0006950	16515	3575	3	1	7281	1	1	false	0.4910039829684965	0.6955889758720367	0.0	response to stress
GO:0006605	16515	406	3	1	1362	2	1	false	0.5074775500871923	0.7059945119331801	0.0	protein targeting
GO:0051171	16515	4412	3	1	8635	1	2	false	0.5109438332384818	0.7059945119331801	0.0	regulation of nitrogen compound metabolic process
GO:0080090	16515	4581	3	1	8908	1	2	false	0.5142568477784497	0.7059945119331801	0.0	regulation of primary metabolic process
GO:0036498	16515	64	3	1	123	1	1	false	0.5203252032520279	0.7059945119331801	1.448759633095097E-36	IRE1-mediated unfolded protein response
GO:0033043	16515	1180	3	1	5370	3	2	false	0.5250467546903707	0.7059945119331801	0.0	regulation of organelle organization
GO:0042221	16515	3829	3	1	7281	1	1	false	0.5258893009187912	0.7059945119331801	0.0	response to chemical
GO:0051128	16515	2242	3	1	10141	3	2	false	0.52746114952122	0.7059945119331801	0.0	regulation of cellular component organization
GO:0043227	16515	7507	3	3	9283	3	1	false	0.5288116146810081	0.7059945119331801	0.0	membrane-bounded organelle
GO:0005575	16515	11845	3	3	14589	3	1	false	0.5351899274240102	0.7059945119331801	0.0	cellular_component
GO:0043231	16515	7335	3	3	9029	3	2	false	0.5361027844626287	0.7059945119331801	0.0	intracellular membrane-bounded organelle
GO:0051234	16515	4792	3	3	5875	3	1	false	0.542596114753176	0.7088990655471226	0.0	establishment of localization
GO:0071702	16515	2495	3	2	4702	3	1	false	0.5458901895122227	0.7088990655471226	0.0	organic substance transport
GO:0003674	16515	11969	3	3	14589	3	1	false	0.5521759367843886	0.7121165529564184	0.0	molecular_function
GO:0005768	16515	865	3	1	3629	3	2	false	0.5582863749222586	0.7150654254141258	0.0	endosome
GO:0060255	16515	4602	3	1	7947	1	2	false	0.5790864477184862	0.7366609913153531	0.0	regulation of macromolecule metabolic process
GO:0019538	16515	5250	3	1	8935	1	3	false	0.5875769445978096	0.7424114097283134	0.0	protein metabolic process
GO:0015833	16515	1929	3	2	2495	2	2	false	0.597684864514521	0.7484704289709033	0.0	peptide transport
GO:0043229	16515	9004	3	3	10673	3	2	false	0.600377349441901	0.7484704289709033	0.0	intracellular organelle
GO:0043226	16515	9283	3	3	10934	3	1	false	0.6119369062555766	0.757829148806575	0.0	organelle
GO:0034613	16515	2012	3	2	2533	2	2	false	0.6308718595430206	0.7761384061483214	0.0	cellular protein localization
GO:0070727	16515	2015	3	2	3370	3	2	false	0.6450482743869344	0.786271974166993	0.0	cellular macromolecule localization
GO:0005886	16515	5537	3	3	6400	3	2	false	0.6475180963728178	0.786271974166993	0.0	plasma membrane
GO:0045296	16515	313	3	1	471	1	1	false	0.6645435244160343	0.8017396068761187	8.133887693569898E-130	cadherin binding
GO:0019222	16515	5105	3	1	11880	2	2	false	0.6747942851431983	0.8088880212934492	0.0	regulation of metabolic process
GO:1901564	16515	6170	3	1	9003	1	2	false	0.6853271131903249	0.8162813386407054	0.0	organonitrogen compound metabolic process
GO:0050794	16515	8239	3	2	12995	3	2	false	0.6962203657135632	0.8240076480280779	0.0	regulation of cellular process
GO:0005622	16515	10525	3	3	11845	3	1	false	0.7015317340347604	0.8250719136132089	0.0	intracellular
GO:0050789	16515	8917	3	2	13878	3	2	false	0.708015106412641	0.8274926556197741	0.0	regulation of biological process
GO:0071310	16515	2428	3	1	3396	1	2	false	0.7149587750292418	0.8304179560898646	0.0	cellular response to organic substance
GO:0098791	16515	315	3	1	880	3	2	false	0.7358382801012433	0.8404890621071932	1.9169548762043644E-248	Golgi subcompartment
GO:0007165	16515	4610	3	1	12851	3	5	false	0.736323000312838	0.8404890621071932	0.0	signal transduction
GO:0034620	16515	143	3	1	194	1	2	false	0.7371134020619234	0.8404890621071932	4.497954551999792E-48	cellular response to unfolded protein
GO:0023052	16515	5095	3	1	13878	3	1	false	0.746549279549942	0.8460891834899342	0.0	signaling
GO:0090174	16515	890	3	3	977	3	2	false	0.7557109870012647	0.85131297933275	8.266259420119767E-127	organelle membrane fusion
GO:0048518	16515	5275	3	1	13878	3	2	false	0.76181656941211	0.8530520867069734	0.0	positive regulation of biological process
GO:0065007	16515	9584	3	2	13878	3	1	false	0.7720556775335542	0.8548062821703077	0.0	biological regulation
GO:0010033	16515	2958	3	1	3829	1	1	false	0.7725254635656792	0.8548062821703077	0.0	response to organic substance
GO:0007154	16515	5113	3	1	12841	3	1	false	0.7820596415246779	0.8601384139407512	0.0	cell communication
GO:0110165	16515	10934	3	3	11845	3	1	false	0.786543683336195	0.8601384139407512	0.0	cellular anatomical entity
GO:0009987	16515	12841	3	3	13878	3	1	false	0.7921516040267216	0.8612345927499823	0.0	cellular process
GO:0042886	16515	1950	3	2	2183	2	1	false	0.7978807156211561	0.8624490972321168	3.676E-321	amide transport
GO:0008104	16515	2531	3	2	2808	2	1	false	0.8124060524294807	0.8731030563466258	0.0	protein localization
GO:0016021	16515	749	3	1	908	1	1	false	0.8248898678410735	0.8800684517952522	3.3519406952242996E-182	integral component of membrane
GO:0033365	16515	1178	3	1	2012	2	1	false	0.8282997193367079	0.8800684517952522	0.0	protein localization to organelle
GO:0051716	16515	5952	3	1	13037	3	2	false	0.8395267692835545	0.8869576602035294	0.0	cellular response to stimulus
GO:0043170	16515	7606	3	1	8995	1	1	false	0.8455808782695051	0.8883349676202105	0.0	macromolecule metabolic process
GO:0008150	16515	13878	3	3	14589	3	1	false	0.8607945342954457	0.8992657983980354	0.0	biological_process
GO:0006807	16515	8339	3	1	9406	1	1	false	0.8865617690907434	0.9189255151085806	0.0	nitrogen compound metabolic process
GO:0050896	16515	7281	3	1	13878	3	1	false	0.8926121448533996	0.9189255151085806	0.0	response to stimulus
GO:0015031	16515	1899	3	2	2008	2	2	false	0.8943553141698485	0.9189255151085806	2.850273740397961E-183	protein transport
GO:0006986	16515	179	3	1	197	1	1	false	0.9086294416243469	0.928490194446737	7.140022202382867E-26	response to unfolded protein
GO:0044238	16515	8708	3	1	9406	1	1	false	0.9257920476364541	0.9408864831957441	0.0	primary metabolic process
GO:0006810	16515	4702	3	3	4792	3	1	false	0.9446963562444106	0.9549092898254313	1.9528703698435357E-193	transport
GO:0071704	16515	8995	3	1	9406	1	1	false	0.9563044864969051	0.9614459084673187	0.0	organic substance metabolic process
GO:0008152	16515	9406	3	1	13878	3	1	false	0.9665553061074156	0.9665553061074156	0.0	metabolic process
GO:0000000	16515	14589	3	3	0	0	0	true	1.0	1.0	1.0	Gene Ontology
