## Supplementary File S4 for "PIGNON: A protein-protein interaction-guided functional enrichment analysis for quantitative proteomics": table-mcl2_cluster1138-Parent-Child-Union-Benjamini-Hochberg.txt

ID	Pop.total	Pop.term	Study.total	Study.term	Pop.family	Study.family	nparents	is.trivial	p	p.adjusted	p.min	name
GO:0018107	16515	105	3	2	1856	2	2	false	0.003171763175018934	0.37623256727510107	1.366428454348148E-174	peptidyl-threonine phosphorylation
GO:0004712	16515	100	3	2	1176	2	1	false	0.007164567954840469	0.37623256727510107	6.473673098889257E-148	protein serine/threonine/tyrosine kinase activity
GO:2000465	16515	8	3	1	966	1	2	false	0.008281573498965853	0.37623256727510107	5.474247928914861E-20	regulation of glycogen (starch) synthase activity
GO:0018210	16515	112	3	2	1150	2	1	false	0.009408559427857547	0.37623256727510107	8.404856656239587E-159	peptidyl-threonine modification
GO:0140253	16515	44	3	1	12841	3	2	false	0.010245185418237346	0.37623256727510107	4.767392488070755E-127	cell-cell fusion
GO:0006949	16515	45	3	1	12852	3	2	false	0.010468276901442315	0.37623256727510107	1.6129553179712702E-129	syncytium formation
GO:0010962	16515	28	3	1	2445	1	4	false	0.011451942740269463	0.37623256727510107	4.783307017264906E-66	regulation of glucan biosynthetic process
GO:0060612	16515	39	3	1	3127	1	2	false	0.012472017908560722	0.37623256727510107	1.2674672115970013E-90	adipose tissue development
GO:0033119	16515	24	3	1	1763	1	4	false	0.013613159387396063	0.37623256727510107	8.931896316027731E-55	negative regulation of RNA splicing
GO:0046777	16515	230	3	2	1849	2	1	false	0.015414322472186385	0.37623256727510107	8.973681207913746E-301	protein autophosphorylation
GO:0090312	16515	19	3	1	1202	1	3	false	0.01580698835274379	0.37623256727510107	4.2561130872218095E-42	positive regulation of protein deacetylation
GO:0050686	16515	29	3	1	1731	1	4	false	0.016753321779311676	0.37623256727510107	1.3751490949517995E-63	negative regulation of mRNA processing
GO:2001021	16515	77	3	1	4554	1	4	false	0.016908212560380307	0.37623256727510107	5.575299450193433E-169	negative regulation of response to DNA damage stimulus
GO:0043621	16515	52	3	1	5904	2	1	false	0.01753908145550829	0.37623256727510107	8.032723588308607E-129	protein self-association
GO:0033692	16515	61	3	1	3394	1	4	false	0.017972893341167247	0.37623256727510107	3.695322397471694E-132	cellular polysaccharide biosynthetic process
GO:0042982	16515	56	3	1	5250	2	1	false	0.021221566012648362	0.4006815298168519	4.474990235510591E-134	amyloid precursor protein metabolic process
GO:0018105	16515	286	3	2	1867	2	2	false	0.02339671774274501	0.4006815298168519	0.0	peptidyl-serine phosphorylation
GO:0090311	16515	41	3	1	1723	1	2	false	0.023795705165413718	0.4006815298168519	1.1093233330916803E-83	regulation of protein deacetylation
GO:0032881	16515	41	3	1	4689	3	3	false	0.026008407514567032	0.4006815298168519	1.2198523597716545E-101	regulation of polysaccharide metabolic process
GO:0004713	16515	211	3	2	1261	2	2	false	0.027887919640504247	0.4006815298168519	1.5569816001491947E-246	protein tyrosine kinase activity
GO:0036289	16515	8	3	1	452	2	2	false	0.03512352098581646	0.4006815298168519	2.463010624047093E-17	peptidyl-serine autophosphorylation
GO:0018108	16515	354	3	2	1849	2	2	false	0.03657118976208518	0.4006815298168519	0.0	peptidyl-tyrosine phosphorylation
GO:0005976	16515	98	3	1	7819	3	2	false	0.03713610391746692	0.4006815298168519	5.136318584998458E-228	polysaccharide metabolic process
GO:0044264	16515	87	3	1	6685	3	3	false	0.03854241863492612	0.4006815298168519	6.082594641764843E-201	cellular polysaccharide metabolic process
GO:0032885	16515	36	3	1	2747	3	4	false	0.03881657651013268	0.4006815298168519	7.44143742410884E-83	regulation of polysaccharide biosynthetic process
GO:0045935	16515	1094	3	2	5450	2	4	false	0.040264672753514454	0.4006815298168519	0.0	positive regulation of nucleobase-containing compound metabolic process
GO:1901797	16515	31	3	1	740	1	3	false	0.041891891891907757	0.4006815298168519	1.760225254860255E-55	negative regulation of signal transduction by p53 class mediator
GO:0051254	16515	913	3	2	4433	2	4	false	0.04238070070110993	0.4006815298168519	0.0	positive regulation of RNA metabolic process
GO:0042770	16515	128	3	1	2964	1	2	false	0.043184885290139086	0.4006815298168519	2.47824352599714E-228	signal transduction in response to DNA damage
GO:1903312	16515	74	3	1	1702	1	3	false	0.04347826086953649	0.4006815298168519	1.3424271499862564E-131	negative regulation of mRNA metabolic process
GO:0034637	16515	70	3	1	4710	3	3	false	0.043935823397145475	0.4006815298168519	1.5514029719857563E-157	cellular carbohydrate biosynthetic process
GO:0048156	16515	45	3	1	957	1	1	false	0.047021943573661934	0.4006815298168519	2.472720139848158E-78	tau protein binding
GO:0050684	16515	136	3	1	2877	1	3	false	0.04727146332994342	0.4006815298168519	3.5940656381364854E-237	regulation of mRNA processing
GO:0140110	16515	1582	3	2	11969	3	1	false	0.04777113395850907	0.4006815298168519	0.0	transcription regulator activity
GO:0030246	16515	225	3	1	9221	2	1	false	0.04820883012283115	0.4006815298168519	0.0	carbohydrate binding
GO:0098732	16515	98	3	1	3949	2	1	false	0.04902309409503165	0.4006815298168519	1.1109645542587431E-198	macromolecule deacylation
GO:0033120	16515	35	3	1	1409	2	4	false	0.04908078747015775	0.4006815298168519	9.71090063069348E-71	positive regulation of RNA splicing
GO:0050321	16515	30	3	1	1176	2	1	false	0.05039079461571151	0.4006815298168519	2.974715420382563E-60	tau-protein kinase activity
GO:0035601	16515	97	3	1	3765	2	2	false	0.05087012911859804	0.4006815298168519	4.738700537808456E-195	protein deacylation
GO:0000271	16515	68	3	1	3742	3	3	false	0.05354567691492302	0.4006815298168519	4.8908942772439627E-147	polysaccharide biosynthetic process
GO:0048511	16515	254	3	1	13878	3	1	false	0.05391206339658823	0.4006815298168519	0.0	rhythmic process
GO:0050435	16515	43	3	1	763	1	1	false	0.05635648754914347	0.4006815298168519	2.271910274793644E-71	amyloid-beta metabolic process
GO:0045026	16515	55	3	1	959	1	1	false	0.057351407716361436	0.4006815298168519	6.155612835408351E-91	plasma membrane fusion
GO:0048025	16515	20	3	1	345	1	4	false	0.05797101449275398	0.4006815298168519	7.474073446145754E-33	negative regulation of mRNA splicing, via spliceosome
GO:0030247	16515	14	3	1	225	1	1	false	0.06222222222222395	0.4006815298168519	1.5456929729673808E-22	polysaccharide binding
GO:0031333	16515	117	3	1	1804	1	3	false	0.06485587583149081	0.4006815298168519	1.9458847099956232E-187	negative regulation of protein-containing complex assembly
GO:0016604	16515	754	3	1	10934	1	2	false	0.06895920980452797	0.4006815298168519	0.0	nuclear body
GO:0018209	16515	304	3	2	1150	2	1	false	0.06971052332842244	0.4006815298168519	1.3193909089393512E-287	peptidyl-serine modification
GO:0031115	16515	13	3	1	185	1	5	false	0.07027027027027295	0.4006815298168519	3.2242212778637615E-20	negative regulation of microtubule polymerization
GO:0032886	16515	204	3	1	8500	3	2	false	0.0702938944453118	0.4006815298168519	0.0	regulation of microtubule-based process
GO:0010639	16515	353	3	1	4930	1	3	false	0.07160243407723853	0.4006815298168519	0.0	negative regulation of organelle organization
GO:0003712	16515	574	3	2	2130	2	2	false	0.0725289264946684	0.4006815298168519	0.0	transcription coregulator activity
GO:0036477	16515	797	3	1	10934	1	1	false	0.07289189683585913	0.4006815298168519	0.0	somatodendritic compartment
GO:0031323	16515	4758	3	3	11275	3	3	false	0.07512168955228586	0.4006815298168519	0.0	regulation of cellular metabolic process
GO:0019222	16515	5105	3	3	11880	3	2	false	0.07932175903941292	0.4006815298168519	0.0	regulation of metabolic process
GO:0043467	16515	139	3	1	5044	3	2	false	0.08043066773424379	0.4006815298168519	1.3511595704754746E-275	regulation of generation of precursor metabolites and energy
GO:0010675	16515	134	3	1	4861	3	3	false	0.08045636403651654	0.4006815298168519	1.2072122718058051E-265	regulation of cellular carbohydrate metabolic process
GO:0009889	16515	2875	3	3	6647	3	2	false	0.08086847210608653	0.4006815298168519	0.0	regulation of biosynthetic process
GO:0009059	16515	3643	3	3	8388	3	2	false	0.08188415444431317	0.4006815298168519	0.0	macromolecule biosynthetic process
GO:0043516	16515	32	3	1	387	1	3	false	0.0826873385012832	0.4006815298168519	1.533854497059743E-47	regulation of DNA damage response, signal transduction by p53 class mediator
GO:0031326	16515	2783	3	3	6367	3	3	false	0.08345866408365893	0.4006815298168519	0.0	regulation of cellular biosynthetic process
GO:0051494	16515	138	3	1	1615	1	3	false	0.08544891640860372	0.4006815298168519	5.365037252402088E-204	negative regulation of cytoskeleton organization
GO:0043484	16515	135	3	1	3083	2	3	false	0.08567318676052152	0.4006815298168519	5.14627599898574E-240	regulation of RNA splicing
GO:0044262	16515	264	3	1	8902	3	2	false	0.08636578479998999	0.4006815298168519	0.0	cellular carbohydrate metabolic process
GO:0051173	16515	2492	3	2	8444	2	3	false	0.08707164543541193	0.4006815298168519	0.0	positive regulation of nitrogen compound metabolic process
GO:0043255	16515	92	3	1	3022	3	3	false	0.08860648050121132	0.4006815298168519	3.276527440310423E-178	regulation of carbohydrate biosynthetic process
GO:0016740	16515	2841	3	3	6357	3	1	false	0.08920789906828033	0.4006815298168519	0.0	transferase activity
GO:0043518	16515	15	3	1	168	1	4	false	0.08928571428571577	0.4006815298168519	1.038624634794805E-21	negative regulation of DNA damage response, signal transduction by p53 class mediator
GO:1902680	16515	819	3	2	2724	2	5	false	0.09031969468743903	0.4006815298168519	0.0	positive regulation of RNA biosynthetic process
GO:0042692	16515	313	3	1	3422	1	2	false	0.09146697837521874	0.4006815298168519	0.0	muscle cell differentiation
GO:0018193	16515	1150	3	2	3764	2	1	false	0.09328977292449955	0.4006815298168519	0.0	peptidyl-amino acid modification
GO:0003713	16515	323	3	2	1051	2	2	false	0.09424674912787252	0.4006815298168519	9.412113580110557E-281	transcription coactivator activity
GO:0018212	16515	354	3	2	1150	2	1	false	0.09457146100578971	0.4006815298168519	1.8418560259272367E-307	peptidyl-tyrosine modification
GO:0035251	16515	11	3	1	115	1	2	false	0.09565217391304373	0.4006815298168519	1.4054380293088012E-15	UDP-glucosyltransferase activity
GO:1901796	16515	176	3	1	1839	1	2	false	0.09570418705816526	0.4006815298168519	3.0792798565028942E-251	regulation of signal transduction by p53 class mediator
GO:0004672	16515	1176	3	2	3759	2	4	false	0.09781739365689159	0.4041402843192626	0.0	protein kinase activity
GO:0005654	16515	1101	3	1	10934	1	2	false	0.10069507956869511	0.41062668811130215	0.0	nucleoplasm
GO:0072331	16515	260	3	1	2462	1	1	false	0.10560519902525044	0.42512862171703386	0.0	signal transduction by p53 class mediator
GO:0046527	16515	17	3	1	156	1	1	false	0.10897435897435646	0.42974659042071456	4.5779186803130704E-23	glucosyltransferase activity
GO:0019902	16515	238	3	1	2163	1	1	false	0.11003236245963954	0.42974659042071456	0.0	phosphatase binding
GO:0016051	16515	190	3	1	4889	3	2	false	0.11213805050057006	0.42974659042071456	0.0	carbohydrate biosynthetic process
GO:0046785	16515	74	3	1	655	1	3	false	0.11297709923663347	0.42974659042071456	9.541090150463395E-100	microtubule polymerization
GO:0010556	16515	2677	3	3	5514	3	3	false	0.11436530788627719	0.42974659042071456	0.0	regulation of macromolecule biosynthetic process
GO:0006109	16515	196	3	1	4889	3	2	false	0.11553547784031923	0.42974659042071456	0.0	regulation of carbohydrate metabolic process
GO:0031328	16515	1186	3	2	5530	3	4	false	0.11820632040161401	0.42974659042071456	0.0	positive regulation of cellular biosynthetic process
GO:0009891	16515	1233	3	2	5739	3	3	false	0.11859182201600668	0.42974659042071456	0.0	positive regulation of biosynthetic process
GO:0061061	16515	577	3	1	4812	1	1	false	0.11990856192854907	0.42974659042071456	0.0	muscle structure development
GO:1903508	16515	819	3	2	2359	2	3	false	0.12043853489497733	0.42974659042071456	0.0	positive regulation of nucleic acid-templated transcription
GO:1902904	16515	134	3	1	1074	1	3	false	0.12476722532589667	0.4377046951824278	8.083625523314875E-175	negative regulation of supramolecular fiber organization
GO:0038083	16515	32	3	1	490	2	2	false	0.12647218396563079	0.4377046951824278	6.070783418817036E-51	peptidyl-tyrosine autophosphorylation
GO:0043254	16515	397	3	1	3074	1	3	false	0.12914769030592826	0.4377046951824278	0.0	regulation of protein-containing complex assembly
GO:0009058	16515	4757	3	3	9406	3	1	false	0.12931506543050786	0.4377046951824278	0.0	biosynthetic process
GO:0070873	16515	33	3	1	248	1	4	false	0.13306451612904527	0.4377046951824278	7.756600343530965E-42	regulation of glycogen metabolic process
GO:0005996	16515	261	3	1	1933	1	2	false	0.1350232798758715	0.4377046951824278	0.0	monosaccharide metabolic process
GO:0061448	16515	243	3	1	1798	1	1	false	0.13515016685218617	0.4377046951824278	1.957689122807934E-308	connective tissue development
GO:0080090	16515	4581	3	3	8908	3	2	false	0.13595715304261216	0.4377046951824278	0.0	regulation of primary metabolic process
GO:1902903	16515	333	3	1	2441	1	2	false	0.13641950020457452	0.4377046951824278	0.0	regulation of supramolecular fiber organization
GO:0031113	16515	50	3	1	363	1	4	false	0.1377410468319587	0.4377046951824278	1.0590257362228489E-62	regulation of microtubule polymerization
GO:0044249	16515	4600	3	3	8896	3	2	false	0.138214102002934	0.4377046951824278	0.0	cellular biosynthetic process
GO:1901576	16515	4681	3	3	9027	3	2	false	0.1393963997396267	0.4377046951824278	0.0	organic substance biosynthetic process
GO:0010557	16515	1109	3	2	4648	3	4	false	0.1435585684607593	0.44631079699681603	0.0	positive regulation of macromolecule biosynthetic process
GO:1990904	16515	673	3	1	4639	1	1	false	0.14507436947595154	0.44660149034753704	0.0	ribonucleoprotein complex
GO:0051129	16515	622	3	1	8126	2	3	false	0.1472385012964163	0.4483657562060983	0.0	negative regulation of cellular component organization
GO:0003824	16515	6357	3	3	11969	3	1	false	0.14979141258093986	0.4483657562060983	0.0	catalytic activity
GO:0031109	16515	109	3	1	727	1	1	false	0.14993122420904562	0.4483657562060983	9.072358637503303E-133	microtubule polymerization or depolymerization
GO:0006091	16515	491	3	1	8863	3	1	false	0.15717620555128736	0.46559743908588896	0.0	generation of precursor metabolites and energy
GO:2001020	16515	204	3	1	1239	1	2	false	0.16464891041165355	0.4831753071893385	6.72187288317118E-240	regulation of response to DNA damage stimulus
GO:0048585	16515	1457	3	1	8481	1	3	false	0.17179577879898397	0.4928006936694153	0.0	negative regulation of response to stimulus
GO:0062012	16515	382	3	1	6267	3	2	false	0.17196857530455661	0.4928006936694153	0.0	regulation of small molecule metabolic process
GO:0042995	16515	1906	3	1	10934	1	1	false	0.17431863910815049	0.4928006936694153	0.0	cell projection
GO:0005975	16515	557	3	1	8996	3	2	false	0.17450383622557344	0.4928006936694153	0.0	carbohydrate metabolic process
GO:0070507	16515	182	3	1	1034	1	3	false	0.1760154738877847	0.4928006936694153	3.4720163717168425E-208	regulation of microtubule cytoskeleton organization
GO:0031325	16515	2641	3	2	9799	3	4	false	0.17873568677232038	0.4928006936694153	0.0	positive regulation of cellular metabolic process
GO:0009893	16515	2828	3	2	10458	3	3	false	0.17979901600462136	0.4928006936694153	0.0	positive regulation of metabolic process
GO:0023057	16515	1267	3	1	7020	1	3	false	0.18048433048402152	0.4928006936694153	0.0	negative regulation of signaling
GO:0031111	16515	38	3	1	207	1	3	false	0.18357487922705204	0.4936517412944129	1.926193194576755E-42	negative regulation of microtubule polymerization or depolymerization
GO:0097435	16515	629	3	1	6509	2	1	false	0.18394586361911666	0.4936517412944129	0.0	supramolecular fiber organization
GO:1902532	16515	532	3	1	2835	1	3	false	0.1876543209874952	0.4936517412944129	0.0	negative regulation of intracellular signal transduction
GO:0048646	16515	989	3	1	5265	1	2	false	0.18784425451145495	0.4936517412944129	0.0	anatomical structure formation involved in morphogenesis
GO:0010648	16515	1264	3	1	6700	1	3	false	0.18865671641824697	0.4936517412944129	0.0	negative regulation of cell communication
GO:0060255	16515	4602	3	3	7947	3	2	false	0.19413820239841795	0.5020835437083971	0.0	regulation of macromolecule metabolic process
GO:0007017	16515	896	3	1	12841	3	1	false	0.19507704564466383	0.5020835437083971	0.0	microtubule-based process
GO:0006468	16515	1849	3	2	4070	2	2	false	0.20632733987316032	0.52613934662736	0.0	protein phosphorylation
GO:1903311	16515	306	3	1	2778	2	2	false	0.20820438794135368	0.52613934662736	0.0	regulation of mRNA metabolic process
GO:0016757	16515	214	3	1	2841	3	1	false	0.20945037684210188	0.52613934662736	0.0	transferase activity, transferring glycosyl groups
GO:0032272	16515	68	3	1	318	1	3	false	0.21383647798743907	0.5328940800639355	3.867658207121304E-71	negative regulation of protein polymerization
GO:0035556	16515	2462	3	1	11378	1	2	false	0.21638249252807953	0.5348692852901159	0.0	intracellular signal transduction
GO:0080135	16515	675	3	1	8569	3	3	false	0.2182139190928666	0.5348692852901159	0.0	regulation of cellular response to stress
GO:0033043	16515	1180	3	1	5370	1	2	false	0.21973929236441067	0.5348692852901159	0.0	regulation of organelle organization
GO:0000380	16515	77	3	1	333	1	1	false	0.23123123123125264	0.5521030797547684	1.2050999426066392E-77	alternative mRNA splicing, via spliceosome
GO:0006518	16515	763	3	1	6170	2	2	false	0.23205082767226917	0.5521030797547684	0.0	peptide metabolic process
GO:0015980	16515	256	3	1	1103	1	2	false	0.2320942883045523	0.5521030797547684	1.0277905094124506E-258	energy derivation by oxidation of organic compounds
GO:0010906	16515	109	3	1	462	1	3	false	0.23593073593074723	0.5562957824623745	5.483935469942038E-109	regulation of glucose metabolic process
GO:0044087	16515	839	3	1	9710	3	2	false	0.23748681915709907	0.5562957824623745	0.0	regulation of cellular component biogenesis
GO:0009968	16515	1148	3	1	4789	1	5	false	0.23971601587033317	0.5562957824623745	0.0	negative regulation of signal transduction
GO:0080134	16515	1277	3	1	5300	1	2	false	0.24094339622574185	0.5562957824623745	0.0	regulation of response to stress
GO:0051493	16515	503	3	1	2019	1	2	false	0.2491332342744797	0.571006098994063	0.0	regulation of cytoskeleton organization
GO:0050794	16515	8239	3	3	12995	3	2	false	0.2548219130141133	0.5779596475482178	0.0	regulation of cellular process
GO:0010604	16515	2560	3	2	7739	3	3	false	0.2558483790101983	0.5779596475482178	0.0	positive regulation of macromolecule metabolic process
GO:0048024	16515	100	3	1	388	1	3	false	0.25773195876290816	0.5780559646539511	1.4896750973755215E-95	regulation of mRNA splicing, via spliceosome
GO:0050789	16515	8917	3	3	13878	3	2	false	0.26523046784051957	0.5906550844108024	0.0	regulation of biological process
GO:0006793	16515	3009	3	2	8863	3	1	false	0.2674964151954986	0.5915061575449758	0.0	phosphorus metabolic process
GO:0051258	16515	269	3	1	991	1	1	false	0.2714429868819834	0.5960356495170823	8.008927511866082E-251	protein polymerization
GO:2001069	16515	4	3	1	14	1	1	false	0.2857142857142856	0.6230158730158728	9.990009990009992E-4	glycogen binding
GO:0048522	16515	4621	3	2	12886	3	3	false	0.29354775688742146	0.6308139291740257	0.0	positive regulation of cellular process
GO:0033554	16515	1926	3	1	6548	1	2	false	0.294135613927245	0.6308139291740257	0.0	cellular response to stress
GO:0008092	16515	957	3	1	5904	2	1	false	0.297935698948446	0.6308139291740257	0.0	cytoskeletal protein binding
GO:0055114	16515	1051	3	1	9406	3	1	false	0.29917915348211505	0.6308139291740257	0.0	oxidation-reduction process
GO:0007010	16515	1441	3	1	4814	1	1	false	0.2993352721239803	0.6308139291740257	0.0	cytoskeleton organization
GO:0010628	16515	801	3	1	4743	2	3	false	0.30926990188840076	0.6457305020291296	0.0	positive regulation of gene expression
GO:0008152	16515	9406	3	3	13878	3	1	false	0.311307534642788	0.6457305020291296	0.0	metabolic process
GO:0044237	16515	8863	3	3	13059	3	2	false	0.31258291817970607	0.6457305020291296	0.0	cellular metabolic process
GO:0006112	16515	81	3	1	256	1	1	false	0.3164062499999923	0.6471095409336501	7.599021133808194E-69	energy reserve metabolic process
GO:0010629	16515	1372	3	1	4323	1	3	false	0.3173721952349749	0.6471095409336501	0.0	negative regulation of gene expression
GO:0048518	16515	5275	3	2	13878	3	2	false	0.32358231885316724	0.6555151491606097	0.0	positive regulation of biological process
GO:0065007	16515	9584	3	3	13878	3	1	false	0.32931968937529044	0.6628614260502641	0.0	biological regulation
GO:0007520	16515	34	3	1	99	1	2	false	0.34343434343433865	0.6868686868686773	2.6091028744903285E-27	myoblast fusion
GO:0043603	16515	982	3	1	5039	2	1	false	0.35181282700133343	0.6949470629553288	0.0	cellular amide metabolic process
GO:0044419	16515	1871	3	1	13878	3	1	false	0.3523978954526857	0.6949470629553288	0.0	interspecies interaction between organisms
GO:0016301	16515	1426	3	2	2396	2	2	false	0.35411315309825675	0.6949470629553288	0.0	kinase activity
GO:0031974	16515	3948	3	1	10934	1	1	false	0.36107554417561966	0.7042094464046247	0.0	membrane-enclosed lumen
GO:0030330	16515	104	3	1	281	1	2	false	0.3701067615658653	0.7047115360106162	7.654613795016606E-80	DNA damage response, signal transduction by p53 class mediator
GO:0014902	16515	89	3	1	240	1	1	false	0.3708333333333389	0.7047115360106162	3.501022752250783E-68	myotube differentiation
GO:0044260	16515	6589	3	3	9167	3	2	false	0.37129680139556126	0.7047115360106162	0.0	cellular macromolecule metabolic process
GO:0034654	16515	3033	3	2	4963	2	5	false	0.3734225773736057	0.7047115360106162	0.0	nucleobase-containing compound biosynthetic process
GO:0009888	16515	1798	3	1	4812	1	1	false	0.3736492103072989	0.7047115360106162	0.0	tissue development
GO:0019219	16515	2640	3	2	6350	3	4	false	0.3747988105534169	0.7047115360106162	0.0	regulation of nucleobase-containing compound metabolic process
GO:0098590	16515	2390	3	1	6329	1	2	false	0.37762679728146903	0.7058024663475075	0.0	plasma membrane region
GO:0031110	16515	81	3	1	207	1	2	false	0.39130434782608237	0.7211813100907041	1.1863298147324312E-59	regulation of microtubule polymerization or depolymerization
GO:0032991	16515	4639	3	1	11845	1	1	false	0.3916420430583112	0.7211813100907041	0.0	protein-containing complex
GO:0045934	16515	1121	3	1	5079	2	4	false	0.3927452357500331	0.7211813100907041	0.0	negative regulation of nucleobase-containing compound metabolic process
GO:0006396	16515	873	3	1	3891	2	2	false	0.39843340276959494	0.7273726073817024	0.0	RNA processing
GO:0005515	16515	5904	3	2	9221	2	1	false	0.40993045912445397	0.7440356310120148	0.0	protein binding
GO:0051172	16515	1965	3	1	8407	2	3	false	0.4128574069046822	0.7450415274027024	0.0	negative regulation of nitrogen compound metabolic process
GO:0006974	16515	813	3	1	1926	1	1	false	0.4221183800622416	0.7512418887358381	0.0	cellular response to DNA damage stimulus
GO:0051252	16515	2375	3	2	5290	3	3	false	0.4236920476700802	0.7512418887358381	0.0	regulation of RNA metabolic process
GO:0043233	16515	3948	3	1	9283	1	2	false	0.42529354734620334	0.7512418887358381	0.0	organelle lumen
GO:0004715	16515	51	3	1	211	2	1	false	0.42586323628974265	0.7512418887358381	3.2751878862345284E-50	non-membrane spanning protein tyrosine kinase activity
GO:0016071	16515	809	3	1	3298	2	1	false	0.43048433504294026	0.7551512916395712	0.0	mRNA metabolic process
GO:0006397	16515	491	3	1	1129	1	2	false	0.4348981399469916	0.7586556441297521	0.0	mRNA processing
GO:0070013	16515	3948	3	1	9004	1	2	false	0.4384717903129156	0.760663768830141	0.0	intracellular organelle lumen
GO:0051253	16515	1028	3	1	4032	2	4	false	0.4449629951202879	0.7654781421299448	0.0	negative regulation of RNA metabolic process
GO:0009653	16515	2361	3	1	5265	1	2	false	0.448433048434521	0.7654781421299448	0.0	anatomical structure morphogenesis
GO:0000226	16515	727	3	1	1603	1	2	false	0.4535246412975962	0.7654781421299448	0.0	microtubule cytoskeleton organization
GO:0043933	16515	1711	3	1	6509	2	1	false	0.4566644189757515	0.7654781421299448	0.0	protein-containing complex subunit organization
GO:0051247	16515	1579	3	1	5964	2	4	false	0.45944772553795316	0.7654781421299448	0.0	positive regulation of protein metabolic process
GO:0005634	16515	3375	3	1	7335	1	1	false	0.46012269938630634	0.7654781421299448	0.0	nucleus
GO:0032271	16515	210	3	1	456	1	2	false	0.46052631578949305	0.7654781421299448	5.950381232648574E-136	regulation of protein polymerization
GO:0032270	16515	1481	3	1	5504	2	4	false	0.46578735858869524	0.7654781421299448	0.0	positive regulation of cellular protein metabolic process
GO:0090304	16515	3833	3	2	8019	3	2	false	0.46700187677973465	0.7654781421299448	0.0	nucleic acid metabolic process
GO:0140096	16515	3053	3	2	6357	3	1	false	0.4703977110006338	0.7654781421299448	0.0	catalytic activity, acting on a protein
GO:0071840	16515	6683	3	2	13878	3	1	false	0.47234086918273366	0.7654781421299448	0.0	cellular component organization or biogenesis
GO:0044281	16515	1811	3	1	9406	3	1	false	0.4735763693187828	0.7654781421299448	0.0	small molecule metabolic process
GO:0044403	16515	901	3	1	1871	1	1	false	0.48156066274726167	0.7654781421299448	0.0	symbiotic process
GO:0004674	16515	817	3	2	1176	2	1	false	0.482466348241153	0.7654781421299448	2.3066182299E-313	protein serine/threonine kinase activity
GO:0036211	16515	3764	3	2	5415	2	2	false	0.483133465065599	0.7654781421299448	0.0	protein modification process
GO:0008380	16515	423	3	1	873	1	1	false	0.48453608247440444	0.7654781421299448	8.925974126670274E-262	RNA splicing
GO:0006950	16515	3575	3	1	7281	1	1	false	0.4910039829684965	0.7654781421299448	0.0	response to stress
GO:0061025	16515	959	3	1	1951	1	1	false	0.49154279856490213	0.7654781421299448	0.0	membrane fusion
GO:0065003	16515	1426	3	1	2900	1	2	false	0.49172413793162234	0.7654781421299448	0.0	protein-containing complex assembly
GO:0031401	16515	1143	3	1	3972	2	3	false	0.49277199271667177	0.7654781421299448	0.0	positive regulation of protein modification process
GO:0006139	16515	4384	3	2	8848	3	5	false	0.49321822474323673	0.7654781421299448	0.0	nucleobase-containing compound metabolic process
GO:0097447	16515	581	3	1	1166	1	3	false	0.49828473413403224	0.7654781421299448	0.0	dendritic tree
GO:0008194	16515	109	3	1	214	1	1	false	0.509345794392532	0.7654781421299448	7.236285865568414E-64	UDP-glycosyltransferase activity
GO:0016043	16515	6509	3	2	12854	3	2	false	0.5095692309747943	0.7654781421299448	0.0	cellular component organization
GO:0061024	16515	1951	3	1	6509	2	1	false	0.5096665361329968	0.7654781421299448	0.0	membrane organization
GO:0016607	16515	385	3	1	754	1	1	false	0.5106100795757044	0.7654781421299448	4.304345065343082E-226	nuclear speck
GO:0071944	16515	5612	3	1	10934	1	1	false	0.5132613865040625	0.7654781421299448	0.0	cell periphery
GO:0032774	16515	2371	3	2	4657	3	3	false	0.5136904900542281	0.7654781421299448	0.0	RNA biosynthetic process
GO:0046483	16515	4528	3	2	8863	3	1	false	0.5163312026150502	0.7654781421299448	0.0	heterocycle metabolic process
GO:0051171	16515	4412	3	2	8635	3	2	false	0.5164150290995193	0.7654781421299448	0.0	regulation of nitrogen compound metabolic process
GO:0009250	16515	45	3	1	87	1	2	false	0.5172413793103521	0.7654781421299448	7.973875942187419E-26	glucan biosynthetic process
GO:0006725	16515	4570	3	2	8863	3	1	false	0.523435155271118	0.7654781421299448	0.0	cellular aromatic compound metabolic process
GO:1902531	16515	1775	3	1	3387	1	2	false	0.5240625922641011	0.7654781421299448	0.0	regulation of intracellular signal transduction
GO:0051128	16515	2242	3	1	10141	3	2	false	0.52746114952122	0.7654781421299448	0.0	regulation of cellular component organization
GO:0043412	16515	3949	3	2	7606	3	1	false	0.5287826937167374	0.7654781421299448	0.0	macromolecule modification
GO:0031324	16515	2129	3	1	9593	3	4	false	0.529008779752223	0.7654781421299448	0.0	negative regulation of cellular metabolic process
GO:0009966	16515	2880	3	1	5336	1	4	false	0.539730134934311	0.7763384569244318	0.0	regulation of signal transduction
GO:1901360	16515	4777	3	2	8995	3	1	false	0.546554387498009	0.7763384569244318	0.0	organic cyclic compound metabolic process
GO:0043005	16515	1047	3	1	1906	1	1	false	0.54931794333664	0.7763384569244318	0.0	neuron projection
GO:0016310	16515	2217	3	2	2991	2	1	false	0.5493483795857319	0.7763384569244318	0.0	phosphorylation
GO:0003674	16515	11969	3	3	14589	3	1	false	0.5521759367843886	0.7763384569244318	0.0	molecular_function
GO:0018130	16515	3081	3	2	5741	3	2	false	0.5549100735812166	0.7763384569244318	0.0	heterocycle biosynthetic process
GO:0030425	16515	581	3	1	1047	1	2	false	0.5549188156636807	0.7763384569244318	1.4979502321803E-311	dendrite
GO:0019438	16515	3096	3	2	5759	3	2	false	0.5562934802802457	0.7763384569244318	0.0	aromatic compound biosynthetic process
GO:0005979	16515	28	3	1	50	1	3	false	0.5599999999999951	0.7780530973451258	1.1267629087661502E-14	regulation of glycogen biosynthetic process
GO:0051338	16515	966	3	1	3980	3	2	false	0.5658142586106032	0.779274484134788	0.0	regulation of transferase activity
GO:0009892	16515	2467	3	1	10162	3	3	false	0.5658426190532855	0.779274484134788	0.0	negative regulation of metabolic process
GO:1901362	16515	3230	3	2	5889	3	2	false	0.5725046741244116	0.7830713607788574	0.0	organic cyclic compound biosynthetic process
GO:0030424	16515	602	3	1	1047	1	1	false	0.5749761222538338	0.7830713607788574	3.60013370824989E-309	axon
GO:0034641	16515	5039	3	2	9147	3	2	false	0.576081160318204	0.7830713607788574	0.0	cellular nitrogen compound metabolic process
GO:0016020	16515	6329	3	1	10934	1	1	false	0.5788366563045235	0.7834254744811224	0.0	membrane
GO:0065009	16515	3314	3	1	13061	3	2	false	0.5844247371006234	0.7875938517150032	0.0	regulation of molecular function
GO:0019899	16515	2163	3	1	5904	2	1	false	0.5985419429819703	0.8017021276595591	0.0	enzyme binding
GO:0000381	16515	66	3	1	110	1	2	false	0.5999999999999884	0.8017021276595591	9.110786969639381E-32	regulation of alternative mRNA splicing, via spliceosome
GO:0043170	16515	7606	3	3	8995	3	1	false	0.6045594349971944	0.8025809983600547	0.0	macromolecule metabolic process
GO:0016773	16515	1274	3	2	1632	2	1	false	0.6092895312626407	0.8025809983600547	0.0	phosphotransferase activity, alcohol group as acceptor
GO:0048869	16515	3513	3	1	13027	3	2	false	0.6104894129143742	0.8025809983600547	0.0	cellular developmental process
GO:0016772	16515	1632	3	2	2841	3	1	false	0.610881715312271	0.8025809983600547	0.0	transferase activity, transferring phosphorus-containing groups
GO:0034205	16515	31	3	1	50	1	2	false	0.619999999999997	0.8080499955257585	3.288830697989519E-14	amyloid-beta formation
GO:0031981	16515	2789	3	1	4497	1	2	false	0.6201912386041649	0.8080499955257585	0.0	nuclear lumen
GO:0031399	16515	1687	3	1	4320	2	2	false	0.6285761450241856	0.814120967848283	0.0	regulation of protein modification process
GO:0019538	16515	5250	3	2	8935	3	3	false	0.6300362904048815	0.814120967848283	0.0	protein metabolic process
GO:0005978	16515	45	3	1	71	1	2	false	0.6338028169014123	0.8156314938813257	5.672408557314338E-20	glycogen biosynthetic process
GO:0022607	16515	2668	3	1	6683	2	2	false	0.6391015761751991	0.8190934486490307	0.0	cellular component assembly
GO:0006464	16515	3764	3	2	4687	2	2	false	0.644891414680917	0.8222471375325785	0.0	cellular protein modification process
GO:0010605	16515	2252	3	1	7683	3	3	false	0.6468358814084516	0.8222471375325785	0.0	negative regulation of macromolecule metabolic process
GO:0048513	16515	3125	3	1	4812	1	2	false	0.6494181213633105	0.8222471375325785	0.0	animal organ development
GO:0050790	16515	2225	3	1	7147	3	2	false	0.6734339373407194	0.848435179850701	0.0	regulation of catalytic activity
GO:0044085	16515	2890	3	1	6683	2	1	false	0.6779129683640159	0.848435179850701	0.0	cellular component biogenesis
GO:0000398	16515	333	3	1	491	1	2	false	0.6782077393074075	0.848435179850701	2.8516796959002448E-133	mRNA splicing, via spliceosome
GO:0048523	16515	4164	3	1	12864	3	3	false	0.6906991022846116	0.8577540550966186	0.0	negative regulation of cellular process
GO:0007275	16515	4343	3	1	6284	1	2	false	0.6911203055396322	0.8577540550966186	0.0	multicellular organism development
GO:0034622	16515	991	3	1	1426	1	1	false	0.6949509116407051	0.8591125443117379	0.0	cellular protein-containing complex assembly
GO:0044271	16515	3707	3	2	5830	3	2	false	0.6987917907625476	0.8604730286252547	0.0	cellular nitrogen compound biosynthetic process
GO:0048519	16515	4686	3	1	13878	3	2	false	0.7094629446470648	0.8702006430436655	0.0	negative regulation of biological process
GO:0007623	16515	183	3	1	254	1	1	false	0.720472440944831	0.8783580803866149	7.838283481832857E-65	circadian rhythm
GO:0044042	16515	71	3	1	98	1	1	false	0.7244897959183472	0.8783580803866149	9.823759352573929E-25	glucan metabolic process
GO:0004373	16515	8	3	1	11	1	1	false	0.7272727272727286	0.8783580803866149	0.006060606060606057	glycogen (starch) synthase activity
GO:0016758	16515	156	3	1	214	1	1	false	0.728971962616855	0.8783580803866149	8.138786832039993E-54	transferase activity, transferring hexosyl groups
GO:0042987	16515	41	3	1	56	1	1	false	0.7321428571428628	0.8783580803866149	6.152615820508176E-14	amyloid precursor protein catabolic process
GO:0007165	16515	4610	3	1	12851	3	5	false	0.736323000312838	0.8783580803866149	0.0	signal transduction
GO:0016070	16515	3298	3	2	3833	2	1	false	0.7402957886316749	0.8783580803866149	0.0	RNA metabolic process
GO:0044267	16515	4687	3	2	7022	3	2	false	0.7418478436469177	0.8783580803866149	0.0	cellular protein metabolic process
GO:2001141	16515	2128	3	2	3182	3	4	false	0.7436003672719671	0.8783580803866149	0.0	regulation of RNA biosynthetic process
GO:0023052	16515	5095	3	1	13878	3	1	false	0.746549279549942	0.8783580803866149	0.0	signaling
GO:0023051	16515	3308	3	1	9004	3	2	false	0.7468841002013573	0.8783580803866149	0.0	regulation of signaling
GO:0051246	16515	2575	3	1	6895	3	4	false	0.7541128910109309	0.8811164723652488	0.0	regulation of protein metabolic process
GO:0032268	16515	2427	3	1	6488	3	3	false	0.754841818682331	0.8811164723652488	0.0	regulation of cellular protein metabolic process
GO:0032502	16515	5265	3	1	13878	3	1	false	0.7609849240888042	0.8818881267607052	0.0	developmental process
GO:0048583	16515	3777	3	1	9953	3	2	false	0.761120007490927	0.8818881267607052	0.0	regulation of response to stimulus
GO:1901564	16515	6170	3	2	9003	3	2	false	0.7652867706170416	0.8819295720253719	0.0	organonitrogen compound metabolic process
GO:0051146	16515	240	3	1	313	1	1	false	0.7667731629392565	0.8819295720253719	2.7637891051237353E-73	striated muscle cell differentiation
GO:0010646	16515	3269	3	1	8383	3	2	false	0.7730216690126152	0.8858715477005882	0.0	regulation of cell communication
GO:0019903	16515	186	3	1	238	1	1	false	0.7815126050419079	0.8897345197056118	8.720950114013396E-54	protein phosphatase binding
GO:0007154	16515	5113	3	1	12841	3	1	false	0.7820596415246779	0.8897345197056118	0.0	cell communication
GO:0009987	16515	12841	3	3	13878	3	1	false	0.7921516040267216	0.8939729022089151	0.0	cellular process
GO:0044238	16515	8708	3	3	9406	3	1	false	0.7934676642863485	0.8939729022089151	0.0	primary metabolic process
GO:0000375	16515	336	3	1	423	1	1	false	0.794326241134673	0.8939729022089151	9.236000318294528E-93	RNA splicing, via transesterification reactions
GO:0120025	16515	1906	3	1	2390	1	2	false	0.797489539750139	0.8943275552912274	0.0	plasma membrane bounded cell projection
GO:0043227	16515	7507	3	1	9283	1	1	false	0.808682537973074	0.90229885057472	0.0	membrane-bounded organelle
GO:0043231	16515	7335	3	1	9029	1	2	false	0.812382323626683	0.90229885057472	0.0	intracellular membrane-bounded organelle
GO:1903506	16515	2128	3	2	2359	2	2	false	0.8137057255695965	0.90229885057472	0.0	regulation of nucleic acid-templated transcription
GO:0006073	16515	71	3	1	87	1	2	false	0.8160919540229951	0.90229885057472	8.442331015306429E-18	cellular glucan metabolic process
GO:0032501	16515	6028	3	1	13878	3	1	false	0.8190509873980014	0.9023930176946401	0.0	multicellular organismal process
GO:0034645	16515	3359	3	1	7536	3	3	false	0.829771731072282	0.9110081243241137	0.0	cellular macromolecule biosynthetic process
GO:0051716	16515	5952	3	1	13037	3	2	false	0.8395267692835545	0.9185066395645858	0.0	cellular response to stimulus
GO:0043229	16515	9004	3	1	10673	1	2	false	0.8436240981907518	0.91875770779522	0.0	intracellular organelle
GO:0043226	16515	9283	3	1	10934	1	1	false	0.849003109566795	0.91875770779522	0.0	organelle
GO:0006006	16515	199	3	1	234	1	1	false	0.8504273504273304	0.91875770779522	1.7973675560133305E-42	glucose metabolic process
GO:0048731	16515	4127	3	1	4812	1	2	false	0.8576475477984249	0.91875770779522	0.0	system development
GO:0010467	16515	3646	3	1	7606	3	1	false	0.858922150832603	0.91875770779522	0.0	gene expression
GO:0008150	16515	13878	3	3	14589	3	1	false	0.8607945342954457	0.91875770779522	0.0	biological_process
GO:0010468	16515	2644	3	1	5456	3	2	false	0.8631646738468983	0.91875770779522	0.0	regulation of gene expression
GO:0005886	16515	5537	3	1	6400	1	2	false	0.8651562500031486	0.91875770779522	0.0	plasma membrane
GO:0005488	16515	9221	3	2	11969	3	1	false	0.8660900684948571	0.91875770779522	0.0	binding
GO:0071704	16515	8995	3	3	9406	3	1	false	0.874545178066278	0.9236059325544798	0.0	organic substance metabolic process
GO:0005977	16515	71	3	1	81	1	2	false	0.8765432098765444	0.9236059325544798	5.323701246358411E-13	glycogen metabolic process
GO:0005622	16515	10525	3	1	11845	1	1	false	0.8885605740914505	0.9331371915207876	0.0	intracellular
GO:0050896	16515	7281	3	1	13878	3	1	false	0.8926121448533996	0.9342673782798916	0.0	response to stimulus
GO:0019318	16515	234	3	1	261	1	1	false	0.8965517241378618	0.9352732271737162	2.4693104577821646E-37	hexose metabolic process
GO:0048856	16515	4812	3	1	5265	1	1	false	0.9139601139625344	0.9502764098815755	0.0	anatomical structure development
GO:0110165	16515	10934	3	1	11845	1	1	false	0.9230899113551975	0.9566014262888846	0.0	cellular anatomical entity
GO:0006476	16515	90	3	1	97	1	1	false	0.9278350515463719	0.9583559413998709	7.784378456034053E-11	protein deacetylation
GO:0006996	16515	4814	3	1	6509	2	1	false	0.9322169209555884	0.9597249612460812	0.0	organelle organization
GO:0030154	16515	3328	3	1	3513	1	1	false	0.9473384571602879	0.9715892373737333	6.4067112836E-314	cell differentiation
GO:2000112	16515	2359	3	1	3737	3	3	false	0.9499296046934271	0.9715892373737333	0.0	regulation of cellular macromolecule biosynthetic process
GO:0016032	16515	865	3	1	901	1	1	false	0.9600443951157176	0.9787465586569329	3.222404924236653E-65	viral process
GO:0006807	16515	8339	3	2	9406	3	1	false	0.9643396074374075	0.9799438082050032	0.0	nitrogen compound metabolic process
GO:0000768	16515	44	3	1	45	1	2	false	0.9777777777777782	0.9903942652329754	0.022222222222222265	syncytium formation by plasma membrane fusion
GO:0006796	16515	2991	3	2	3009	2	1	false	0.9880697004732796	0.9933520138890299	1.6476590431454356E-47	phosphate-containing compound metabolic process
GO:0097659	16515	2359	3	2	2371	2	1	false	0.9899011793333216	0.9933520138890299	1.5605119001577283E-32	nucleic acid-templated transcription
GO:0000377	16515	333	3	1	336	1	1	false	0.9910714285714112	0.9933520138890299	1.5959552111131003E-7	RNA splicing, via transesterification reactions with bulged adenosine as nucleophile
GO:0005575	16515	11845	3	1	14589	3	1	false	0.9933520138890299	0.9933520138890299	0.0	cellular_component
GO:0000000	16515	14589	3	3	0	0	0	true	1.0	1.0	1.0	Gene Ontology
