## Supplementary File S4 for "PIGNON: A protein-protein interaction-guided functional enrichment analysis for quantitative proteomics": table-mcl2_cluster1139-Parent-Child-Union-Benjamini-Hochberg.txt

ID	Pop.total	Pop.term	Study.total	Study.term	Pop.family	Study.family	nparents	is.trivial	p	p.adjusted	p.min	name
GO:0021681	16515	10	3	1	4812	1	2	false	0.0020781379883628324	0.3160173160172954	5.502637188036223E-31	cerebellar granular layer development
GO:0008290	16515	7	3	1	5029	2	2	false	0.0027821926382934938	0.3160173160172954	6.221188884183947E-23	F-actin capping protein complex
GO:0021683	16515	7	3	1	2362	1	3	false	0.0029635901778168852	0.3160173160172954	1.2397554976648273E-20	cerebellar granular layer morphogenesis
GO:0042824	16515	7	3	1	1514	1	3	false	0.004623513870538328	0.3160173160172954	2.802734433456237E-19	MHC class I peptide loading complex
GO:0003756	16515	17	3	1	3053	1	2	false	0.005568293481817127	0.3160173160172954	2.1384249943797315E-45	protein disulfide isomerase activity
GO:0021533	16515	20	3	1	3361	1	2	false	0.005950609937524567	0.3160173160172954	7.609445275133183E-53	cell differentiation in hindbrain
GO:0021684	16515	6	3	1	990	1	3	false	0.006060606060605664	0.3160173160172954	7.764504885259557E-16	cerebellar granular layer formation
GO:0021695	16515	42	3	1	4812	1	2	false	0.008728179551123837	0.39822319202002504	3.697718903358218E-104	cerebellar cortex development
GO:0021696	16515	27	3	1	2371	1	3	false	0.011387600168707995	0.41495525891163115	9.514021789431195E-64	cerebellar cortex morphogenesis
GO:0021587	16515	31	3	1	2391	1	3	false	0.01296528649100474	0.41495525891163115	1.8360209678377174E-71	cerebellum morphogenesis
GO:0021575	16515	33	3	1	2395	1	2	false	0.013778705636745965	0.41495525891163115	3.2944574099546943E-75	hindbrain morphogenesis
GO:0006584	16515	49	3	1	6170	2	2	false	0.015821513590788087	0.41495525891163115	1.3903558402991967E-123	catecholamine metabolic process
GO:0045454	16515	71	3	1	8389	2	2	false	0.016856298353216476	0.41495525891163115	2.987092922991715E-177	cell redox homeostasis
GO:0014742	16515	28	3	1	1582	1	3	false	0.017699115044252534	0.41495525891163115	1.0250273185250895E-60	positive regulation of muscle hypertrophy
GO:0021549	16515	87	3	1	4812	1	2	false	0.01807980049875633	0.41495525891163115	2.000632996655881E-188	cerebellum development
GO:0018958	16515	93	3	1	4892	1	3	false	0.019010629599307258	0.41495525891163115	2.1047988470354226E-199	phenol-containing compound metabolic process
GO:0022037	16515	93	3	1	4812	1	2	false	0.019326683291774602	0.41495525891163115	9.898357943540529E-199	metencephalon development
GO:0021697	16515	21	3	1	994	1	2	false	0.021126760563383213	0.428403755868604	7.171657416102002E-44	cerebellar cortex formation
GO:0042246	16515	53	3	1	2363	1	4	false	0.02242911553111907	0.4308751141504452	1.2373871930842335E-109	tissue regeneration
GO:0043500	16515	89	3	1	7366	2	2	false	0.024020715719290903	0.438378061877059	1.8445299760576273E-208	muscle adaptation
GO:0098760	16515	29	3	1	1093	1	1	false	0.026532479414460276	0.4482165797628064	9.756534133262342E-58	response to interleukin-7
GO:0030902	16515	130	3	1	4812	1	2	false	0.027015793848717096	0.4482165797628064	7.447499875037976E-259	hindbrain development
GO:0098761	16515	29	3	1	1013	1	2	false	0.028627838104651374	0.4543113438346848	9.111321710025241E-57	cellular response to interleukin-7
GO:2000812	16515	5	3	1	167	1	3	false	0.029940119760478157	0.455339321357272	9.813892358185809E-10	regulation of barbed-end actin filament capping
GO:0031099	16515	160	3	1	4812	1	1	false	0.033250207813805215	0.4854530340815561	4.594795557535015E-304	regeneration
GO:0016853	16515	232	3	1	6357	1	1	false	0.03649520213934582	0.5013736263736155	0.0	isomerase activity
GO:0043502	16515	73	3	1	3843	2	3	false	0.037635171095298535	0.5013736263736155	1.854617547100816E-156	regulation of muscle adaptation
GO:0021707	16515	6	3	1	156	1	3	false	0.038461538461537624	0.5013736263736155	5.506092625948719E-11	cerebellar granule cell differentiation
GO:0043244	16515	107	3	1	2425	1	2	false	0.04412371134023089	0.5553501599718715	9.022849024779184E-190	regulation of protein-containing complex disassembly
GO:0034975	16515	10	3	1	213	1	1	false	0.046948356807512276	0.564080410816561	2.339454500376043E-17	protein folding in endoplasmic reticulum
GO:0006457	16515	213	3	1	12841	3	1	false	0.04894535699963038	0.564080410816561	0.0	protein folding
GO:0032535	16515	336	3	1	6554	1	2	false	0.051266402197240483	0.564080410816561	0.0	regulation of cellular component size
GO:0048770	16515	105	3	1	2016	1	1	false	0.052083333333290925	0.564080410816561	1.8178611150336747E-178	pigment granule
GO:1901861	16515	127	3	1	2417	1	2	false	0.05254447662400843	0.564080410816561	1.8459506870194905E-215	regulation of muscle tissue development
GO:0016667	16515	49	3	1	757	1	1	false	0.06472919418760595	0.6030378533700572	2.500184981651664E-78	oxidoreductase activity, acting on a sulfur group of donors
GO:0031333	16515	117	3	1	1804	1	3	false	0.06485587583149081	0.6030378533700572	1.9458847099956232E-187	negative regulation of protein-containing complex assembly
GO:0048634	16515	127	3	1	1958	1	2	false	0.06486210418791508	0.6030378533700572	1.7096404783381206E-203	regulation of muscle organ development
GO:0030307	16515	156	3	1	4719	2	4	false	0.06502965607340971	0.6030378533700572	7.548627717828012E-297	positive regulation of cell growth
GO:0009612	16515	194	3	1	2959	1	2	false	0.0655626900981127	0.6030378533700572	3.39693344311477E-310	response to mechanical stimulus
GO:0005788	16515	279	3	1	4185	1	2	false	0.0666666666665918	0.6030378533700572	0.0	endoplasmic reticulum lumen
GO:0010639	16515	353	3	1	4930	1	3	false	0.07160243407723853	0.6030378533700572	0.0	negative regulation of organelle organization
GO:0097191	16515	216	3	1	2832	1	2	false	0.0762711864408027	0.6030378533700572	0.0	extrinsic apoptotic signaling pathway
GO:0051129	16515	622	3	1	8126	1	3	false	0.076544425301623	0.6030378533700572	0.0	negative regulation of cellular component organization
GO:0034248	16515	415	3	1	5288	1	3	false	0.0784795763992134	0.6030378533700572	0.0	regulation of cellular amide metabolic process
GO:0043242	16515	71	3	1	880	1	3	false	0.08068181818181598	0.6030378533700572	1.3549105543139047E-106	negative regulation of protein-containing complex disassembly
GO:2001235	16515	168	3	1	2052	1	4	false	0.08187134502928221	0.6030378533700572	1.0229395041130796E-251	positive regulation of apoptotic signaling pathway
GO:0032970	16515	356	3	1	8362	2	2	false	0.08333946223179244	0.6030378533700572	0.0	regulation of actin filament-based process
GO:0022411	16515	554	3	1	6509	1	1	false	0.08511292057129238	0.6030378533700572	0.0	cellular component disassembly
GO:0051494	16515	138	3	1	1615	1	3	false	0.08544891640860372	0.6030378533700572	5.365037252402088E-204	negative regulation of cytoskeleton organization
GO:0045927	16515	241	3	1	5477	2	3	false	0.0860758710339566	0.6030378533700572	0.0	positive regulation of growth
GO:0002376	16515	2527	3	2	13878	3	1	false	0.08737190021409164	0.6030378533700572	0.0	immune system process
GO:0006417	16515	370	3	1	4169	1	5	false	0.08875029983208768	0.6030378533700572	0.0	regulation of translation
GO:0021953	16515	154	3	1	1715	1	2	false	0.08979591836732818	0.6030378533700572	3.088916389076595E-224	central nervous system neuron differentiation
GO:0042692	16515	313	3	1	3422	1	2	false	0.09146697837521874	0.6030378533700572	0.0	muscle cell differentiation
GO:0006412	16515	624	3	1	6770	1	5	false	0.0921713441653782	0.6030378533700572	0.0	translation
GO:0104004	16515	282	3	1	5952	2	1	false	0.09252087613348824	0.6030378533700572	0.0	cellular response to environmental stimulus
GO:0031300	16515	343	3	1	3573	1	2	false	0.09599776098505103	0.6043658843907402	0.0	intrinsic component of organelle membrane
GO:0097435	16515	629	3	1	6509	1	1	false	0.09663542786886489	0.6043658843907402	0.0	supramolecular fiber organization
GO:0016049	16515	433	3	1	12855	3	2	false	0.09769201966864019	0.6043658843907402	0.0	cell growth
GO:1901615	16515	460	3	1	8995	2	1	false	0.09966918838948899	0.606320896036058	0.0	organic hydroxy compound metabolic process
GO:0030863	16515	112	3	1	2077	2	2	false	0.10496464164357885	0.6280671180312506	1.1647194993209753E-188	cortical cytoskeleton
GO:0048589	16515	579	3	1	5407	1	2	false	0.10708341039386912	0.6304103998993907	0.0	developmental growth
GO:0007517	16515	357	3	1	3218	1	2	false	0.11093847109994649	0.6310791716655053	0.0	muscle organ development
GO:2001233	16515	382	3	1	3402	1	3	false	0.11228689006471024	0.6310791716655053	0.0	regulation of apoptotic signaling pathway
GO:0097190	16515	569	3	1	5063	1	2	false	0.11238396207741876	0.6310791716655053	0.0	apoptotic signaling pathway
GO:0005938	16515	301	3	1	7501	3	2	false	0.11563259014463877	0.6321206658299802	0.0	cell cortex
GO:0016491	16515	757	3	1	6524	1	2	false	0.11603310852221553	0.6321206658299802	0.0	oxidoreductase activity
GO:0071496	16515	292	3	1	2447	1	1	false	0.11932979158133056	0.6342989145495712	0.0	cellular response to external stimulus
GO:0061061	16515	577	3	1	4812	1	1	false	0.11990856192854907	0.6342989145495712	0.0	muscle structure development
GO:1902904	16515	134	3	1	1074	1	3	false	0.12476722532589667	0.6416006705951374	8.083625523314875E-175	negative regulation of supramolecular fiber organization
GO:0071260	16515	75	3	1	584	1	3	false	0.12842465753423604	0.6416006705951374	1.1778987516656489E-96	cellular response to mechanical stimulus
GO:0043254	16515	397	3	1	3074	1	3	false	0.12914769030592826	0.6416006705951374	0.0	regulation of protein-containing complex assembly
GO:0040008	16515	601	3	1	8954	2	2	false	0.12974346636930484	0.6416006705951374	0.0	regulation of growth
GO:0031227	16515	151	3	1	1135	1	2	false	0.13303964757712708	0.6416006705951374	1.4798430530110403E-192	intrinsic component of endoplasmic reticulum membrane
GO:0071944	16515	5612	3	3	10934	3	1	false	0.1351769837443055	0.6416006705951374	0.0	cell periphery
GO:1902903	16515	333	3	1	2441	1	2	false	0.13641950020457452	0.6416006705951374	0.0	regulation of supramolecular fiber organization
GO:0030139	16515	279	3	1	2016	1	1	false	0.138392857142735	0.6416006705951374	0.0	endocytic vesicle
GO:0065008	16515	3583	3	2	9584	2	1	false	0.13974108034615118	0.6416006705951374	0.0	regulation of biological quality
GO:0005737	16515	6076	3	3	11683	3	2	false	0.14063299716086664	0.6416006705951374	0.0	cytoplasm
GO:0044057	16515	491	3	1	3474	1	2	false	0.14133563615453276	0.6416006705951374	0.0	regulation of system process
GO:0048583	16515	3777	3	2	9953	2	2	false	0.14398412086499715	0.6416006705951374	0.0	regulation of response to stimulus
GO:0060322	16515	701	3	1	4812	1	1	false	0.14567747298423697	0.6416006705951374	0.0	head development
GO:0034976	16515	281	3	1	1926	1	1	false	0.1458982346832778	0.6416006705951374	0.0	response to endoplasmic reticulum stress
GO:0051090	16515	647	3	1	4303	1	3	false	0.1503602138044959	0.6526181353768095	0.0	regulation of DNA-binding transcription factor activity
GO:0055038	16515	80	3	1	519	1	2	false	0.154142581888221	0.6526181353768095	2.7040407143140474E-96	recycling endosome membrane
GO:0001558	16515	377	3	1	2432	1	3	false	0.1550164473682822	0.6526181353768095	0.0	regulation of cell growth
GO:2001238	16515	49	3	1	315	1	3	false	0.1555555555555683	0.6526181353768095	1.1982076481963657E-58	positive regulation of extrinsic apoptotic signaling pathway
GO:0030029	16515	719	3	1	12841	3	1	false	0.15875928822222804	0.658490229558105	0.0	actin filament-based process
GO:0019882	16515	218	3	1	2527	2	1	false	0.16512559057315207	0.6706011510010104	1.245E-321	antigen processing and presentation
GO:0044087	16515	839	3	1	9710	2	2	false	0.16535370846600256	0.6706011510010104	0.0	regulation of cellular component biogenesis
GO:0051091	16515	522	3	1	5712	2	4	false	0.17443614637126592	0.6824778854819098	0.0	positive regulation of DNA-binding transcription factor activity
GO:0040007	16515	873	3	1	13878	3	1	false	0.177105580222954	0.6824778854819098	0.0	growth
GO:0048471	16515	689	3	1	10934	3	2	false	0.17739628868628074	0.6824778854819098	0.0	perinuclear region of cytoplasm
GO:0005783	16515	543	3	1	8452	3	3	false	0.1806382690855475	0.6824778854819098	0.0	endoplasmic reticulum
GO:0019725	16515	841	3	1	12869	3	3	false	0.18353273727628747	0.6824778854819098	0.0	cellular homeostasis
GO:0006414	16515	624	3	1	3359	1	2	false	0.18576957427785606	0.6824778854819098	0.0	translational elongation
GO:0032984	16515	353	3	1	1882	1	2	false	0.18756641870336366	0.6824778854819098	0.0	protein-containing complex disassembly
GO:0048646	16515	989	3	1	5265	1	2	false	0.18784425451145495	0.6824778854819098	0.0	anatomical structure formation involved in morphogenesis
GO:0009986	16515	740	3	1	10934	3	1	false	0.18962128083257832	0.6824778854819098	0.0	cell surface
GO:0010008	16515	454	3	1	2387	1	3	false	0.190196899874276	0.6824778854819098	0.0	endosome membrane
GO:0005856	16515	1977	3	2	4526	2	1	false	0.19074821229340938	0.6824778854819098	0.0	cytoskeleton
GO:0055037	16515	166	3	1	865	1	1	false	0.1919075144509359	0.6824778854819098	5.910959331770126E-183	recycling endosome
GO:0043603	16515	982	3	1	5039	1	1	false	0.19487993649594967	0.6824778854819098	0.0	cellular amide metabolic process
GO:0043604	16515	761	3	1	3900	1	2	false	0.19512820512794776	0.6824778854819098	0.0	amide biosynthetic process
GO:0060537	16515	353	3	1	1798	1	1	false	0.1963292547276727	0.6824778854819098	0.0	muscle tissue development
GO:0030042	16515	50	3	1	248	1	2	false	0.20161290322582634	0.6942331101644019	1.1604686185680815E-53	actin filament depolymerization
GO:0007420	16515	659	3	1	3235	1	3	false	0.20370942813013165	0.694896647359795	0.0	brain development
GO:0014896	16515	80	3	1	389	1	1	false	0.20565552699228665	0.695039512520228	2.851609333309627E-85	muscle hypertrophy
GO:0055114	16515	1051	3	1	9406	2	1	false	0.21099973175458142	0.6966226869139811	0.0	oxidation-reduction process
GO:0008233	16515	1074	3	1	5075	1	3	false	0.21162561576334948	0.6966226869139811	0.0	peptidase activity
GO:0030837	16515	54	3	1	254	1	5	false	0.21259842519682512	0.6966226869139811	1.385452900317183E-56	negative regulation of actin filament polymerization
GO:0032272	16515	68	3	1	318	1	3	false	0.21383647798743907	0.6966226869139811	3.867658207121304E-71	negative regulation of protein polymerization
GO:0007417	16515	893	3	1	4127	1	2	false	0.21637993699987298	0.6966226869139811	0.0	central nervous system development
GO:0010608	16515	577	3	1	2644	1	1	false	0.21822995461416633	0.6966226869139811	0.0	posttranscriptional regulation of gene expression
GO:0033043	16515	1180	3	1	5370	1	2	false	0.21973929236441067	0.6966226869139811	0.0	regulation of organelle organization
GO:0098796	16515	1005	3	1	8532	2	2	false	0.2217209478914215	0.6966226869139811	0.0	membrane protein complex
GO:0030834	16515	46	3	1	206	1	3	false	0.2233009708737967	0.6966226869139811	4.632789630029038E-47	regulation of actin filament depolymerization
GO:0031224	16515	908	3	1	10934	3	2	false	0.2290342254301238	0.6988157677724656	0.0	intrinsic component of membrane
GO:0006518	16515	763	3	1	6170	2	2	false	0.23205082767226917	0.6988157677724656	0.0	peptide metabolic process
GO:0050900	16515	399	3	1	3206	2	2	false	0.23345346040913345	0.6988157677724656	0.0	leukocyte migration
GO:0090066	16515	453	3	1	3583	2	1	false	0.23690692741792296	0.6988157677724656	0.0	regulation of anatomical structure size
GO:0005768	16515	865	3	1	3629	1	2	false	0.23835767429003096	0.6988157677724656	0.0	endosome
GO:0010942	16515	661	3	1	5164	2	3	false	0.2396403204410919	0.6988157677724656	0.0	positive regulation of cell death
GO:0006950	16515	3575	3	2	7281	2	1	false	0.24105058174855246	0.6988157677724656	0.0	response to stress
GO:0030835	16515	38	3	1	157	1	5	false	0.242038216560501	0.6988157677724656	2.4857132323090532E-37	negative regulation of actin filament depolymerization
GO:0014743	16515	54	3	1	223	1	2	false	0.24215246636772333	0.6988157677724656	3.9439503749636404E-53	regulation of muscle hypertrophy
GO:0003008	16515	1482	3	1	6028	1	1	false	0.2458526874591416	0.6988157677724656	0.0	system process
GO:0140110	16515	1582	3	1	11969	2	1	false	0.24688898024482392	0.6988157677724656	0.0	transcription regulator activity
GO:0051674	16515	1451	3	1	5875	1	1	false	0.2469787234045152	0.6988157677724656	0.0	localization of cell
GO:0051493	16515	503	3	1	2019	1	2	false	0.2491332342744797	0.6994894654629623	0.0	regulation of cytoskeleton organization
GO:0071214	16515	282	3	1	1117	1	2	false	0.25246195165610585	0.7034245217899133	2.9122699178312044E-273	cellular response to abiotic stimulus
GO:0016298	16515	257	3	1	1001	1	1	false	0.2567432567432758	0.7099340053886035	8.0973781445738E-247	lipase activity
GO:0016864	16515	17	3	1	65	1	1	false	0.26153846153845883	0.7107139402403755	5.353613929703616E-16	intramolecular oxidoreductase activity, transposing S-S bonds
GO:0003012	16515	389	3	1	1482	1	1	false	0.262483130904169	0.7107139402403755	0.0	muscle system process
GO:0043933	16515	1711	3	1	6509	1	1	false	0.2628667998149334	0.7107139402403755	0.0	protein-containing complex subunit organization
GO:0031982	16515	2029	3	1	7507	1	1	false	0.270281071001217	0.7231875197950652	0.0	vesicle
GO:0051258	16515	269	3	1	991	1	1	false	0.2714429868819834	0.7231875197950652	8.008927511866082E-251	protein polymerization
GO:0016860	16515	65	3	1	232	1	1	false	0.28017241379309243	0.7396149949341464	2.9825293413967743E-59	intramolecular oxidoreductase activity
GO:0009628	16515	1117	3	1	7281	2	1	false	0.2833082794128804	0.7396149949341464	0.0	response to abiotic stimulus
GO:0042175	16515	976	3	1	6329	2	2	false	0.28466119975481663	0.7396149949341464	0.0	nuclear outer membrane-endoplasmic reticulum membrane network
GO:0015037	16515	10	3	1	35	1	1	false	0.2857142857142867	0.7396149949341464	5.4472343944306055E-9	peptide disulfide oxidoreductase activity
GO:0044093	16515	1894	3	1	11969	2	2	false	0.2914548105110375	0.7491620129333006	0.0	positive regulation of molecular function
GO:0048522	16515	4621	3	2	12886	3	3	false	0.29354775688742146	0.749265253593768	0.0	positive regulation of cellular process
GO:0016788	16515	1001	3	1	3358	1	1	false	0.29809410363316363	0.7534991332776056	0.0	hydrolase activity, acting on ester bonds
GO:0007010	16515	1441	3	1	4814	1	1	false	0.2993352721239803	0.7534991332776056	0.0	cytoskeleton organization
GO:0005789	16515	960	3	1	3161	1	2	false	0.3037013603293256	0.759253400823314	0.0	endoplasmic reticulum membrane
GO:0009611	16515	602	3	1	3575	2	1	false	0.3084666648391516	0.7643403033408742	0.0	response to wounding
GO:0010941	16515	1424	3	1	8412	2	2	false	0.3099242873820531	0.7643403033408742	0.0	regulation of cell death
GO:0009967	16515	1541	3	1	4877	1	5	false	0.31597293418101735	0.7688686814788456	0.0	positive regulation of signal transduction
GO:0040011	16515	1650	3	1	13878	3	1	false	0.31597343074473105	0.7688686814788456	0.0	locomotion
GO:0004197	16515	301	3	1	945	1	2	false	0.31851851851855817	0.7699288692667134	5.535961486480572E-256	cysteine-type endopeptidase activity
GO:0048518	16515	5275	3	2	13878	3	2	false	0.32358231885316724	0.7711993672675448	0.0	positive regulation of biological process
GO:0090257	16515	203	3	1	627	1	2	false	0.32376395534289165	0.7711993672675448	1.0142939123222344E-170	regulation of muscle system process
GO:0005623	16515	1465	3	1	11845	3	1	false	0.32706775529792936	0.7711993672675448	0.0	cell
GO:0008081	16515	187	3	1	571	1	1	false	0.32749562171635466	0.7711993672675448	4.240679668272437E-156	phosphoric diester hydrolase activity
GO:0043068	16515	611	3	1	1849	1	3	false	0.3304488912922564	0.7731656751389333	0.0	positive regulation of programmed cell death
GO:0032991	16515	4639	3	2	11845	3	1	false	0.3399945428697429	0.7885019138724911	0.0	protein-containing complex
GO:0019538	16515	5250	3	2	8935	2	3	false	0.34521954132159616	0.7885019138724911	0.0	protein metabolic process
GO:2000026	16515	1794	3	1	5196	1	3	false	0.345265588914855	0.7885019138724911	0.0	regulation of multicellular organismal development
GO:2001236	16515	150	3	1	432	1	2	false	0.34722222222215476	0.7885019138724911	1.777308675581274E-120	regulation of extrinsic apoptotic signaling pathway
GO:1901363	16515	3236	3	1	9221	1	1	false	0.3509380761330863	0.7885019138724911	0.0	heterocyclic compound binding
GO:0051240	16515	1553	3	1	7916	2	3	false	0.3539012760959265	0.7885019138724911	0.0	positive regulation of multicellular organismal process
GO:0010613	16515	28	3	1	79	1	3	false	0.35443037974683084	0.7885019138724911	5.286255321794732E-22	positive regulation of cardiac muscle hypertrophy
GO:0043065	16515	606	3	1	1697	1	3	false	0.3571007660579898	0.7885019138724911	0.0	positive regulation of apoptotic process
GO:0097159	16515	3307	3	1	9221	1	1	false	0.35863789177102323	0.7885019138724911	0.0	organic cyclic compound binding
GO:0016202	16515	124	3	1	344	1	3	false	0.3604651162790574	0.7885019138724911	4.900704930763197E-97	regulation of striated muscle tissue development
GO:0043043	16515	640	3	1	1774	1	3	false	0.36076662908686585	0.7885019138724911	0.0	peptide biosynthetic process
GO:0030832	16515	171	3	1	470	1	2	false	0.36382978723410797	0.7904635258360083	3.977931435994283E-133	regulation of actin filament length
GO:0034097	16515	1093	3	1	2958	1	1	false	0.36950642325946553	0.797060180008881	0.0	response to cytokine
GO:0009888	16515	1798	3	1	4812	1	1	false	0.3736492103072989	0.797060180008881	0.0	tissue development
GO:0032268	16515	2427	3	1	6488	1	3	false	0.37407521578362996	0.797060180008881	0.0	regulation of cellular protein metabolic process
GO:0030182	16515	1250	3	1	3328	1	2	false	0.37560096153843164	0.797060180008881	0.0	neuron differentiation
GO:0032956	16515	318	3	1	840	1	3	false	0.37857142857143167	0.798720066061113	3.5348060425045305E-241	regulation of actin cytoskeleton organization
GO:1901566	16515	1676	3	1	7864	2	2	false	0.38084606050601877	0.798901218877568	0.0	organonitrogen compound biosynthetic process
GO:0008219	16515	1921	3	1	12841	3	1	false	0.3850305726343325	0.8030637657801792	0.0	cell death
GO:0022008	16515	1450	3	1	3721	1	2	false	0.3896801934959465	0.808143583102389	0.0	neurogenesis
GO:0051128	16515	2242	3	1	10141	2	2	false	0.39330487463680897	0.8110524250985043	0.0	regulation of cellular component organization
GO:0022607	16515	2668	3	1	6683	1	2	false	0.3992219063298667	0.8152761711283026	0.0	cellular component assembly
GO:0050793	16515	2287	3	1	9945	2	2	false	0.4070636084918051	0.8152761711283026	0.0	regulation of developmental process
GO:0071345	16515	1013	3	1	2479	1	2	false	0.4086325131104273	0.8152761711283026	0.0	cellular response to cytokine stimulus
GO:0031301	16515	317	3	1	775	1	2	false	0.409032258064578	0.8152761711283026	6.900865278479719E-227	integral component of organelle membrane
GO:0006928	16515	2076	3	1	12841	3	1	false	0.41084984678198044	0.8152761711283026	0.0	movement of cell or subcellular component
GO:0030036	16515	629	3	1	1519	1	2	false	0.41408821593183887	0.8152761711283026	0.0	actin cytoskeleton organization
GO:0019219	16515	2640	3	1	6350	1	4	false	0.4157480314960086	0.8152761711283026	0.0	regulation of nucleobase-containing compound metabolic process
GO:0030054	16515	1821	3	1	10934	3	1	false	0.4210739562695423	0.8152761711283026	0.0	cell junction
GO:0070161	16515	776	3	1	1821	1	1	false	0.42613948379970557	0.8152761711283026	0.0	anchoring junction
GO:0044085	16515	2890	3	1	6683	1	1	false	0.43244052072595757	0.8152761711283026	0.0	cellular component biogenesis
GO:0009889	16515	2875	3	1	6647	1	2	false	0.4325259515560682	0.8152761711283026	0.0	regulation of biosynthetic process
GO:0048584	16515	2094	3	1	8465	2	3	false	0.43357238244826934	0.8152761711283026	0.0	positive regulation of response to stimulus
GO:0051716	16515	5952	3	2	13037	3	2	false	0.4349792601163406	0.8152761711283026	0.0	cellular response to stimulus
GO:0098805	16515	1574	3	1	6329	2	1	false	0.43557254258201533	0.8152761711283026	0.0	whole membrane
GO:0023056	16515	1745	3	1	6990	2	3	false	0.43699019366488334	0.8152761711283026	0.0	positive regulation of signaling
GO:0031326	16515	2783	3	1	6367	1	3	false	0.4370975341588632	0.8152761711283026	0.0	regulation of cellular biosynthetic process
GO:0042995	16515	1906	3	1	10934	3	1	false	0.4371245834475337	0.8152761711283026	0.0	cell projection
GO:0042590	16515	77	3	1	175	1	2	false	0.44000000000002026	0.8152761711283026	1.2171512499500792E-51	antigen processing and presentation of exogenous peptide antigen via MHC class I
GO:0065009	16515	3314	3	1	13061	2	2	false	0.44309929623488353	0.8152761711283026	0.0	regulation of molecular function
GO:0030176	16515	144	3	1	324	1	2	false	0.4444444444443977	0.8152761711283026	4.871268737106598E-96	integral component of endoplasmic reticulum membrane
GO:0034645	16515	3359	3	1	7536	1	3	false	0.4457271762219222	0.8152761711283026	0.0	cellular macromolecule biosynthetic process
GO:0045335	16515	125	3	1	279	1	1	false	0.4480286738351556	0.8152761711283026	9.711089125449943E-83	phagocytic vesicle
GO:0009653	16515	2361	3	1	5265	1	2	false	0.448433048434521	0.8152761711283026	0.0	anatomical structure morphogenesis
GO:0051252	16515	2375	3	1	5290	1	3	false	0.44896030245695573	0.8152761711283026	0.0	regulation of RNA metabolic process
GO:0010647	16515	1736	3	1	6661	2	3	false	0.4533484092089798	0.8191691552538496	0.0	positive regulation of cell communication
GO:0032271	16515	210	3	1	456	1	2	false	0.46052631578949305	0.8280399274047535	5.950381232648574E-136	regulation of protein polymerization
GO:0007015	16515	385	3	1	825	1	2	false	0.466666666666611	0.8284379172229447	1.0057800375768117E-246	actin filament organization
GO:1901564	16515	6170	3	2	9003	2	2	false	0.4696492958551283	0.8284379172229447	0.0	organonitrogen compound metabolic process
GO:0008361	16515	158	3	1	336	1	1	false	0.4702380952381083	0.8284379172229447	2.974174557570783E-100	regulation of cell size
GO:0004629	16515	126	3	1	266	1	2	false	0.47368421052634985	0.8284379172229447	2.4911875479619006E-79	phospholipase C activity
GO:0051239	16515	2782	3	1	10089	2	2	false	0.47547574013626226	0.8284379172229447	0.0	regulation of multicellular organismal process
GO:0007399	16515	1971	3	1	4127	1	1	false	0.4775866246659873	0.8284379172229447	0.0	nervous system development
GO:0140096	16515	3053	3	1	6357	1	1	false	0.4802579833254222	0.8284379172229447	0.0	catalytic activity, acting on a protein
GO:0043228	16515	4536	3	2	9283	3	1	false	0.4829538091118579	0.8284379172229447	0.0	non-membrane-bounded organelle
GO:0010468	16515	2644	3	1	5456	1	2	false	0.48460410557359895	0.8284379172229447	0.0	regulation of gene expression
GO:0010556	16515	2677	3	1	5514	1	3	false	0.48549147624212136	0.8284379172229447	0.0	regulation of macromolecule biosynthetic process
GO:0051261	16515	102	3	1	210	1	1	false	0.4857142857142744	0.8284379172229447	1.2034860126026306E-62	protein depolymerization
GO:0006351	16515	2161	3	1	4421	1	3	false	0.4888034381364633	0.8298290926502749	0.0	transcription, DNA-templated
GO:0065003	16515	1426	3	1	2900	1	2	false	0.49172413793162234	0.830922733078899	0.0	protein-containing complex assembly
GO:0110053	16515	250	3	1	502	1	3	false	0.49800796812737497	0.8314473145931862	2.154254828503576E-150	regulation of actin filament organization
GO:0002474	16515	92	3	1	184	1	1	false	0.5000000000000275	0.8314473145931862	6.942880958317741E-55	antigen processing and presentation of peptide antigen via MHC class I
GO:0033554	16515	1926	3	1	6548	2	2	false	0.5017871806870118	0.8314473145931862	0.0	cellular response to stress
GO:0043232	16515	4526	3	2	9010	3	2	false	0.5034964782237803	0.8314473145931862	0.0	intracellular non-membrane-bounded organelle
GO:0008154	16515	196	3	1	385	1	1	false	0.5090909090908372	0.8314473145931862	3.3272907637853035E-115	actin polymerization or depolymerization
GO:0032774	16515	2371	3	1	4657	1	3	false	0.5091260468124964	0.8314473145931862	0.0	RNA biosynthetic process
GO:0046483	16515	4528	3	1	8863	1	1	false	0.5108879611877025	0.8314473145931862	0.0	heterocycle metabolic process
GO:0006725	16515	4570	3	1	8863	1	1	false	0.5156267629462289	0.8314473145931862	0.0	cellular aromatic compound metabolic process
GO:0044249	16515	4600	3	1	8896	1	2	false	0.5170863309352786	0.8314473145931862	0.0	cellular biosynthetic process
GO:0030055	16515	406	3	1	776	1	1	false	0.5231958762888748	0.8314473145931862	2.0238350356373618E-232	cell-substrate junction
GO:0009712	16515	49	3	1	93	1	1	false	0.5268817204300944	0.8314473145931862	1.3978361161962094E-27	catechol-containing compound metabolic process
GO:0006508	16515	1639	3	1	5250	2	1	false	0.526958967242649	0.8314473145931862	0.0	proteolysis
GO:0016787	16515	3358	3	1	6357	1	1	false	0.5282365895857171	0.8314473145931862	0.0	hydrolase activity
GO:0043403	16515	28	3	1	53	1	1	false	0.528301886792447	0.8314473145931862	1.1062728123290935E-15	skeletal muscle tissue regeneration
GO:0003700	16515	1187	3	1	2246	1	3	false	0.5284951024046584	0.8314473145931862	0.0	DNA-binding transcription factor activity
GO:0097708	16515	2016	3	1	9006	3	2	false	0.5324867042445691	0.8314473145931862	0.0	intracellular vesicle
GO:0005575	16515	11845	3	3	14589	3	1	false	0.5351899274240102	0.8314473145931862	0.0	cellular_component
GO:0018130	16515	3081	3	1	5741	1	2	false	0.5366660860487552	0.8314473145931862	0.0	heterocycle biosynthetic process
GO:0050896	16515	7281	3	2	13878	3	1	false	0.5369377066449057	0.8314473145931862	0.0	response to stimulus
GO:0019438	16515	3096	3	1	5759	1	2	false	0.5375933321753205	0.8314473145931862	0.0	aromatic compound biosynthetic process
GO:0051016	16515	19	3	1	35	1	1	false	0.542857142857145	0.8354210388244733	2.4630972913946895E-10	barbed-end actin filament capping
GO:0010611	16515	53	3	1	97	1	3	false	0.5463917525773209	0.8354210388244733	1.181357178759058E-28	regulation of cardiac muscle hypertrophy
GO:1901362	16515	3230	3	1	5889	1	2	false	0.5484802173548106	0.8354210388244733	0.0	organic cyclic compound biosynthetic process
GO:0043005	16515	1047	3	1	1906	1	1	false	0.54931794333664	0.8354210388244733	0.0	neuron projection
GO:0009605	16515	2447	3	1	7281	2	1	false	0.5592411605685275	0.84698350044611	0.0	response to external stimulus
GO:0031090	16515	3159	3	1	9284	2	2	false	0.5647710326371135	0.8484507645760093	0.0	organelle membrane
GO:0007166	16515	2604	3	1	4610	1	1	false	0.5648590021697816	0.8484507645760093	0.0	cell surface receptor signaling pathway
GO:0042578	16515	571	3	1	1001	1	1	false	0.5704295704295185	0.8533065295359601	3.8920527776558893E-296	phosphoric ester hydrolase activity
GO:0030424	16515	602	3	1	1047	1	1	false	0.5749761222538338	0.8546831955923775	3.60013370824989E-309	axon
GO:0015629	16515	696	3	1	1977	2	1	false	0.5802743698270871	0.8546831955923775	0.0	actin cytoskeleton
GO:0006355	16515	1873	3	1	3216	1	4	false	0.5824004975125974	0.8546831955923775	0.0	regulation of transcription, DNA-templated
GO:0030041	16515	173	3	1	292	1	2	false	0.5924657534247056	0.8546831955923775	4.016576536202526E-85	actin filament polymerization
GO:1901880	16515	64	3	1	108	1	3	false	0.5925925925926012	0.8546831955923775	2.546348153053069E-31	negative regulation of protein depolymerization
GO:0043624	16515	210	3	1	353	1	1	false	0.5949008498583109	0.8546831955923775	7.567238056325153E-103	cellular protein complex disassembly
GO:1901879	16515	78	3	1	131	1	2	false	0.5954198473282407	0.8546831955923775	5.714397593453473E-38	regulation of protein depolymerization
GO:0098588	16515	1881	3	1	3159	1	1	false	0.5954415954409462	0.8546831955923775	0.0	bounding membrane of organelle
GO:0008234	16515	622	3	1	1042	1	1	false	0.5969289827253581	0.8546831955923775	3.040490279962583E-304	cysteine-type peptidase activity
GO:0023051	16515	3308	3	1	9004	2	2	false	0.5998332753785816	0.8546831955923775	0.0	regulation of signaling
GO:0043229	16515	9004	3	3	10673	3	2	false	0.600377349441901	0.8546831955923775	0.0	intracellular organelle
GO:0051246	16515	2575	3	1	6895	2	4	false	0.6074803514880215	0.8546831955923775	0.0	regulation of protein metabolic process
GO:0048869	16515	3513	3	1	13027	3	2	false	0.6104894129143742	0.8546831955923775	0.0	cellular developmental process
GO:0034654	16515	3033	3	1	4963	1	5	false	0.6111223050563478	0.8546831955923775	0.0	nucleobase-containing compound biosynthetic process
GO:0043226	16515	9283	3	3	10934	3	1	false	0.6119369062555766	0.8546831955923775	0.0	organelle
GO:0098590	16515	2390	3	1	6329	2	2	false	0.6126887369938022	0.8546831955923775	0.0	plasma membrane region
GO:0001067	16515	1507	3	1	2455	1	1	false	0.6138492871691265	0.8546831955923775	0.0	regulatory region nucleic acid binding
GO:0051693	16515	35	3	1	57	1	2	false	0.6140350877192929	0.8546831955923775	2.865864461534992E-16	actin filament capping
GO:0016020	16515	6329	3	2	10934	3	1	false	0.6172855591010364	0.8546831955923775	0.0	membrane
GO:0008064	16515	170	3	1	275	1	3	false	0.618181818181884	0.8546831955923775	7.769103243322687E-79	regulation of actin polymerization or depolymerization
GO:0010646	16515	3269	3	1	8383	2	2	false	0.6278745320764318	0.8648083177656514	0.0	regulation of cell communication
GO:2000112	16515	2359	3	1	3737	1	3	false	0.6312550173929603	0.8661957945429718	0.0	regulation of cellular macromolecule biosynthetic process
GO:0044271	16515	3707	3	1	5830	1	2	false	0.6358490566033003	0.8692318564052606	0.0	cellular nitrogen compound biosynthetic process
GO:0004175	16515	674	3	1	1042	1	1	false	0.646833013435693	0.8787037037037287	5.225545316484879E-293	endopeptidase activity
GO:0048513	16515	3125	3	1	4812	1	2	false	0.6494181213633105	0.8787037037037287	0.0	animal organ development
GO:0030833	16515	156	3	1	240	1	3	false	0.6500000000000186	0.8787037037037287	6.08692093917525E-67	regulation of actin filament polymerization
GO:0031323	16515	4758	3	1	11275	2	3	false	0.6659325087964487	0.8962093196013476	0.0	regulation of cellular metabolic process
GO:2001141	16515	2128	3	1	3182	1	4	false	0.6687617850414639	0.8962093196013476	0.0	regulation of RNA biosynthetic process
GO:0019222	16515	5105	3	1	11880	2	2	false	0.6747942851431983	0.8962093196013476	0.0	regulation of metabolic process
GO:0048870	16515	1451	3	1	2148	1	3	false	0.675512104283355	0.8962093196013476	0.0	cell motility
GO:0043067	16515	1303	3	1	1919	1	2	false	0.6789994788957627	0.8962093196013476	0.0	regulation of programmed cell death
GO:0009059	16515	3643	3	1	8388	2	2	false	0.6800251587222857	0.8962093196013476	0.0	macromolecule biosynthetic process
GO:0012505	16515	3456	3	1	10934	3	3	false	0.680136935697461	0.8962093196013476	0.0	endomembrane system
GO:0048523	16515	4164	3	1	12864	3	3	false	0.6906991022846116	0.9030182141502894	0.0	negative regulation of cellular process
GO:0007275	16515	4343	3	1	6284	1	2	false	0.6911203055396322	0.9030182141502894	0.0	multicellular organism development
GO:0034622	16515	991	3	1	1426	1	1	false	0.6949509116407051	0.9030182141502894	0.0	cellular protein-containing complex assembly
GO:0050794	16515	8239	3	2	12995	3	2	false	0.6962203657135632	0.9030182141502894	0.0	regulation of cellular process
GO:0005622	16515	10525	3	3	11845	3	1	false	0.7015317340347604	0.9030182141502894	0.0	intracellular
GO:0031410	16515	2016	3	1	6076	3	2	false	0.7017240122566639	0.9030182141502894	0.0	cytoplasmic vesicle
GO:0070887	16515	2939	3	1	6418	2	2	false	0.7061996868390105	0.9030182141502894	0.0	cellular response to chemical stimulus
GO:0050789	16515	8917	3	2	13878	3	2	false	0.708015106412641	0.9030182141502894	0.0	regulation of biological process
GO:0048519	16515	4686	3	1	13878	3	2	false	0.7094629446470648	0.9030182141502894	0.0	negative regulation of biological process
GO:0015036	16515	35	3	1	49	1	1	false	0.71428571428572	0.9030182141502894	1.4809354604982235E-12	disulfide oxidoreductase activity
GO:0071310	16515	2428	3	1	3396	1	2	false	0.7149587750292418	0.9030182141502894	0.0	cellular response to organic substance
GO:0043170	16515	7606	3	2	8995	2	1	false	0.7149925038066675	0.9030182141502894	0.0	macromolecule metabolic process
GO:0042592	16515	1707	3	1	3583	2	1	false	0.7259298632900306	0.9046929206476116	0.0	homeostatic process
GO:0090304	16515	3833	3	1	8019	2	2	false	0.727536443673468	0.9046929206476116	0.0	nucleic acid metabolic process
GO:0010467	16515	3646	3	1	7606	2	1	false	0.7289651427426351	0.9046929206476116	0.0	gene expression
GO:0007165	16515	4610	3	1	12851	3	5	false	0.736323000312838	0.9046929206476116	0.0	signal transduction
GO:0031974	16515	3948	3	1	10934	3	1	false	0.7392158562699492	0.9046929206476116	0.0	membrane-enclosed lumen
GO:0006996	16515	4814	3	1	6509	1	1	false	0.7395913350707962	0.9046929206476116	0.0	organelle organization
GO:0003676	16515	2455	3	1	3307	1	2	false	0.7423646809805463	0.9046929206476116	0.0	nucleic acid binding
GO:0006139	16515	4384	3	1	8848	2	5	false	0.7454870225968521	0.9046929206476116	0.0	nucleobase-containing compound metabolic process
GO:0023052	16515	5095	3	1	13878	3	1	false	0.746549279549942	0.9046929206476116	0.0	signaling
GO:0008152	16515	9406	3	2	13878	3	1	false	0.7554272586716739	0.9046929206476116	0.0	metabolic process
GO:0009058	16515	4757	3	1	9406	2	1	false	0.7557346352079608	0.9046929206476116	0.0	biosynthetic process
GO:0042981	16515	1289	3	1	1705	1	2	false	0.7560117302046409	0.9046929206476116	0.0	regulation of apoptotic process
GO:0051171	16515	4412	3	1	8635	2	2	false	0.7608530071714643	0.9046929206476116	0.0	regulation of nitrogen compound metabolic process
GO:0032502	16515	5265	3	1	13878	3	1	false	0.7609849240888042	0.9046929206476116	0.0	developmental process
GO:0080090	16515	4581	3	1	8908	2	2	false	0.7640816350638184	0.9046929206476116	0.0	regulation of primary metabolic process
GO:0051146	16515	240	3	1	313	1	1	false	0.7667731629392565	0.9046929206476116	2.7637891051237353E-73	striated muscle cell differentiation
GO:1901576	16515	4681	3	1	9027	2	2	false	0.7682387998548343	0.9046929206476116	0.0	organic substance biosynthetic process
GO:0065007	16515	9584	3	2	13878	3	1	false	0.7720556775335542	0.9046929206476116	0.0	biological regulation
GO:0010033	16515	2958	3	1	3829	1	1	false	0.7725254635656792	0.9046929206476116	0.0	response to organic substance
GO:0042221	16515	3829	3	1	7281	2	1	false	0.7752532936077461	0.9046929206476116	0.0	response to chemical
GO:0003677	16515	1911	3	1	2455	1	1	false	0.778411405295452	0.9046929206476116	0.0	DNA binding
GO:1901360	16515	4777	3	1	8995	2	1	false	0.7801349871535947	0.9046929206476116	0.0	organic cyclic compound metabolic process
GO:0003824	16515	6357	3	1	11969	2	1	false	0.7801742904959434	0.9046929206476116	0.0	catalytic activity
GO:0007154	16515	5113	3	1	12841	3	1	false	0.7820596415246779	0.9046929206476116	0.0	cell communication
GO:0006807	16515	8339	3	2	9406	2	1	false	0.7859810771650153	0.9046929206476116	0.0	nitrogen compound metabolic process
GO:0110165	16515	10934	3	3	11845	3	1	false	0.786543683336195	0.9046929206476116	0.0	cellular anatomical entity
GO:0043565	16515	1505	3	1	1911	1	1	false	0.7875457875451017	0.9046929206476116	0.0	sequence-specific DNA binding
GO:0044212	16515	1506	3	1	1912	1	2	false	0.7876569037650526	0.9046929206476116	0.0	transcription regulatory region DNA binding
GO:0009966	16515	2880	3	1	5336	2	4	false	0.7881982157970973	0.9046929206476116	0.0	regulation of signal transduction
GO:0009987	16515	12841	3	3	13878	3	1	false	0.7921516040267216	0.9057645991968999	0.0	cellular process
GO:0120025	16515	1906	3	1	2390	1	2	false	0.797489539750139	0.9057645991968999	0.0	plasma membrane bounded cell projection
GO:0034641	16515	5039	3	1	9147	2	2	false	0.798328159552171	0.9057645991968999	0.0	cellular nitrogen compound metabolic process
GO:0003690	16515	1527	3	1	1911	1	1	false	0.7990580847709637	0.9057645991968999	0.0	double-stranded DNA binding
GO:0019884	16515	175	3	1	218	1	1	false	0.8027522935779051	0.9071349447552179	1.433124354985921E-46	antigen processing and presentation of exogenous antigen
GO:0051179	16515	5875	3	1	13878	3	1	false	0.808261700330652	0.9071560417167376	0.0	localization
GO:0051092	16515	422	3	1	522	1	1	false	0.8084291187740568	0.9071560417167376	4.084519624344724E-110	positive regulation of NF-kappaB transcription factor activity
GO:0043233	16515	3948	3	1	9283	3	2	false	0.8102270399990588	0.9071560417167376	0.0	organelle lumen
GO:0032501	16515	6028	3	1	13878	3	1	false	0.8190509873980014	0.9096217575890992	0.0	multicellular organismal process
GO:0005773	16515	3678	3	1	8452	3	2	false	0.8198434796565401	0.9096217575890992	0.0	vacuole
GO:0060255	16515	4602	3	1	7947	2	2	false	0.8228624567333991	0.9096217575890992	0.0	regulation of macromolecule metabolic process
GO:0070013	16515	3948	3	1	9004	3	2	false	0.8229884040575683	0.9096217575890992	0.0	intracellular organelle lumen
GO:0016021	16515	749	3	1	908	1	1	false	0.8248898678410735	0.9096217575890992	3.3519406952242996E-182	integral component of membrane
GO:0042060	16515	505	3	1	602	1	1	false	0.8388704318937582	0.922252131449463	8.253237307151272E-115	wound healing
GO:0048002	16515	184	3	1	218	1	1	false	0.8440366972476243	0.9251453288149637	1.3878807685550404E-40	antigen processing and presentation of peptide antigen
GO:0044238	16515	8708	3	2	9406	2	1	false	0.8570836107254336	0.9268141740939164	0.0	primary metabolic process
GO:0048731	16515	4127	3	1	4812	1	2	false	0.8576475477984249	0.9268141740939164	0.0	system development
GO:0004620	16515	221	3	1	257	1	1	false	0.8599221789883599	0.9268141740939164	8.516650009391985E-45	phospholipase activity
GO:0016070	16515	3298	3	1	3833	1	1	false	0.8604226454472057	0.9268141740939164	0.0	RNA metabolic process
GO:0071840	16515	6683	3	1	13878	3	1	false	0.8606764507703596	0.9268141740939164	0.0	cellular component organization or biogenesis
GO:0008150	16515	13878	3	3	14589	3	1	false	0.8607945342954457	0.9268141740939164	0.0	biological_process
GO:0016043	16515	6509	3	1	12854	3	2	false	0.8797525176564943	0.9444402027782953	0.0	cellular component organization
GO:0044267	16515	4687	3	1	7022	2	2	false	0.8894578420404158	0.9492920898738747	0.0	cellular protein metabolic process
GO:0002478	16515	169	3	1	190	1	2	false	0.8894736842105895	0.9492920898738747	2.253134674247135E-28	antigen processing and presentation of exogenous peptide antigen
GO:1903506	16515	2128	3	1	2359	1	2	false	0.9020771513364592	0.9599363272239289	0.0	regulation of nucleic acid-templated transcription
GO:0016477	16515	1315	3	1	1451	1	1	false	0.9062715368704692	0.9615962527840735	2.5941692467191015E-195	cell migration
GO:0048856	16515	4812	3	1	5265	1	1	false	0.9139601139625344	0.9618428795967293	0.0	anatomical structure development
GO:0071704	16515	8995	3	2	9406	2	1	false	0.9145138279251911	0.9618428795967293	0.0	organic substance metabolic process
GO:0003674	16515	11969	3	2	14589	3	1	false	0.9148485249957446	0.9618428795967293	0.0	molecular_function
GO:0000976	16515	1415	3	1	1543	1	2	false	0.9170447180812652	0.9618428795967293	6.742013886341853E-191	transcription regulatory region sequence-specific DNA binding
GO:0044260	16515	6589	3	1	9167	2	2	false	0.9209339127697014	0.9631543786846447	0.0	cellular macromolecule metabolic process
GO:1990837	16515	1457	3	1	1567	1	2	false	0.9298021697513784	0.9689977117134182	2.7858462114274706E-172	sequence-specific double-stranded DNA binding
GO:0006915	16515	1695	3	1	1819	1	1	false	0.9318306761956433	0.9689977117134182	6.637702222380925E-196	apoptotic process
GO:0012501	16515	1819	3	1	1921	1	1	false	0.9469026548681181	0.973051289481396	1.7730777300949983E-172	programmed cell death
GO:0005488	16515	9221	3	1	11969	2	1	false	0.9473017807095734	0.973051289481396	0.0	binding
GO:0030154	16515	3328	3	1	3513	1	1	false	0.9473384571602879	0.973051289481396	6.4067112836E-314	cell differentiation
GO:0002479	16515	73	3	1	77	1	1	false	0.9480519480519392	0.973051289481396	7.38948107369143E-7	antigen processing and presentation of exogenous peptide antigen via MHC class I, TAP-dependent
GO:0005886	16515	5537	3	2	6400	3	2	false	0.9503951246491003	0.973051289481396	0.0	plasma membrane
GO:0048699	16515	1380	3	1	1450	1	1	false	0.9517241379311188	0.973051289481396	3.2946673344839256E-121	generation of neurons
GO:0014706	16515	338	3	1	353	1	1	false	0.9575070821529723	0.9762292876699298	1.0736582831189132E-26	striated muscle tissue development
GO:0044237	16515	8863	3	1	13059	3	2	false	0.9668437137411192	0.9830026616030877	0.0	cellular metabolic process
GO:0070011	16515	1042	3	1	1074	1	1	false	0.9702048417134437	0.9836799089594638	4.27162281241786E-62	peptidase activity, acting on L-amino acid peptides
GO:0005925	16515	399	3	1	406	1	1	false	0.982758620689645	0.9936479128856521	2.9196624968407593E-15	focal adhesion
GO:0014897	16515	79	3	1	80	1	1	false	0.9875000000000154	0.9949388443690911	0.01250000000000005	striated muscle hypertrophy
GO:0043227	16515	7507	3	1	9283	3	1	false	0.9930068918097362	0.9949388443690911	0.0	membrane-bounded organelle
GO:0043231	16515	7335	3	1	9029	3	2	false	0.9934052843150641	0.9949388443690911	0.0	intracellular membrane-bounded organelle
GO:0097659	16515	2359	3	1	2371	1	1	false	0.9949388443690911	0.9949388443690911	1.5605119001577283E-32	nucleic acid-templated transcription
GO:0000000	16515	14589	3	3	0	0	0	true	1.0	1.0	1.0	Gene Ontology
GO:0003300	16515	79	3	1	79	1	1	true	1.0	1.0	1.0	cardiac muscle hypertrophy
GO:0042470	16515	105	3	1	105	1	1	true	1.0	1.0	1.0	melanosome
