## Supplementary File S4 for "PIGNON: A protein-protein interaction-guided functional enrichment analysis for quantitative proteomics": table-mcl2_cluster1140-Parent-Child-Union-Benjamini-Hochberg.txt

ID	Pop.total	Pop.term	Study.total	Study.term	Pop.family	Study.family	nparents	is.trivial	p	p.adjusted	p.min	name
GO:0043292	16515	225	3	3	8742	3	3	false	1.682875719460808E-5	0.005452517331053018	0.0	contractile fiber
GO:0030018	16515	123	3	2	10934	3	2	false	3.7381029723469836E-4	0.04791515724937754	4.10917131915143E-292	Z disc
GO:0031674	16515	134	3	2	10934	3	2	false	4.4365886342016245E-4	0.04791515724937754	2.8740248587E-313	I band
GO:0010927	16515	98	3	2	3766	2	3	false	6.704285707221373E-4	0.054304714228493124	1.2331190990594007E-196	cellular component assembly involved in morphogenesis
GO:0030017	16515	194	3	2	10934	3	2	false	9.28638806997632E-4	0.06017579469344655	0.0	sarcomere
GO:0030239	16515	60	3	2	1372	2	5	false	0.001881965665293639	0.1016261459258565	1.7680136070352242E-106	myofibril assembly
GO:0099080	16515	1510	3	3	10934	3	1	false	0.0026293565860984885	0.12170164769941574	0.0	supramolecular complex
GO:0030029	16515	719	3	2	12841	2	1	false	0.0031310461209936077	0.1268073679002411	0.0	actin filament-based process
GO:0008092	16515	957	3	3	5904	3	1	false	0.004247710054170388	0.13805681364085468	0.0	cytoskeletal protein binding
GO:0042805	16515	37	3	2	957	3	1	false	0.004261012766693046	0.13805681364085468	1.41627919278228E-67	actinin binding
GO:0055001	16515	154	3	2	1990	2	2	false	0.00595284112872154	0.16347124117055192	1.2776158936605442E-234	muscle cell development
GO:0031430	16515	23	3	1	10934	3	2	false	0.006297900421584239	0.16347124117055192	3.39337453365239E-71	M band
GO:0036379	16515	25	3	1	10934	3	2	false	0.006844290863053466	0.16347124117055192	1.7103844531285294E-76	myofilament
GO:0031034	16515	7	3	1	991	1	2	false	0.007063572149344837	0.16347124117055192	5.484514046098896E-18	myosin filament assembly
GO:0042692	16515	313	3	2	3422	2	2	false	0.008341916764975064	0.17772337918245798	0.0	muscle cell differentiation
GO:0031672	16515	34	3	1	10934	3	2	false	0.009300569339936574	0.17772337918245798	1.4927316658872062E-99	A band
GO:0097435	16515	629	3	2	6509	2	1	false	0.009324992117598104	0.17772337918245798	0.0	supramolecular fiber organization
GO:0009612	16515	194	3	2	2959	3	2	false	0.012277749879993503	0.22099949783988304	3.39693344311477E-310	response to mechanical stimulus
GO:0010737	16515	32	3	1	2462	1	1	false	0.012997562956953665	0.2216426525291046	9.701160199542115E-74	protein kinase A signaling
GO:0061061	16515	577	3	2	4812	2	1	false	0.014356127971443916	0.23256927313739145	0.0	muscle structure development
GO:0098631	16515	52	3	1	9442	3	2	false	0.016432829960695134	0.2352941176470454	1.8383259511459753E-139	cell adhesion mediator activity
GO:0007076	16515	17	3	1	1010	1	3	false	0.016831683168319622	0.2352941176470454	3.4387887222298607E-37	mitotic chromosome condensation
GO:0031033	16515	7	3	1	825	2	2	false	0.016907914092385543	0.2352941176470454	1.9876358082815738E-17	myosin filament organization
GO:0008037	16515	115	3	1	12841	2	1	false	0.017831864493542963	0.2352941176470454	1.5835454756116538E-284	cell recognition
GO:0032989	16515	1057	3	2	7814	2	3	false	0.01828300905291772	0.2352941176470454	0.0	cellular component morphogenesis
GO:0070925	16515	771	3	2	5515	2	2	false	0.019522382817781306	0.2352941176470454	0.0	organelle assembly
GO:0097493	16515	12	3	1	612	1	1	false	0.01960784313725378	0.2352941176470454	1.9339788523866457E-25	structural molecule activity conferring elasticity
GO:0031433	16515	7	3	1	957	3	1	false	0.02180609284514627	0.25116279069764913	7.008072630584823E-18	telethonin binding
GO:0098632	16515	47	3	1	6161	3	3	false	0.022715410204751922	0.25116279069764913	2.373853114239905E-119	cell-cell adhesion mediator activity
GO:0030240	16515	9	3	1	387	1	2	false	0.02325581395348603	0.25116279069764913	2.04674100376174E-18	skeletal muscle thin filament assembly
GO:0006928	16515	2076	3	2	12841	2	1	false	0.026126520847572252	0.26522563850566067	0.0	movement of cell or subcellular component
GO:0043621	16515	52	3	1	5904	3	1	false	0.026195124790682537	0.26522563850566067	8.032723588308607E-129	protein self-association
GO:0048769	16515	3	3	1	180	2	2	false	0.03314711359403649	0.32544438801417647	1.0461783106312284E-6	sarcomerogenesis
GO:0048646	16515	989	3	2	5265	2	2	false	0.03525648241974871	0.33597353835289945	0.0	anatomical structure formation involved in morphogenesis
GO:0009605	16515	2447	3	3	7281	3	1	false	0.03792932865146047	0.3511172138020912	0.0	response to external stimulus
GO:0008038	16515	46	3	1	1094	1	2	false	0.04204753199269758	0.3784277879342783	2.3038979713763918E-82	neuron recognition
GO:0031432	16515	14	3	1	957	3	1	false	0.04329285523425938	0.37910500259189295	1.7747342737519129E-31	titin binding
GO:0007059	16515	293	3	1	12841	2	1	false	0.0451161716472234	0.3846747266763259	0.0	chromosome segregation
GO:0045214	16515	41	3	2	180	2	2	false	0.05090006207323886	0.42286205414690753	1.6011774056142888E-41	sarcomere organization
GO:0009628	16515	1117	3	2	7281	3	1	false	0.06334821569832404	0.48075753552523254	0.0	response to abiotic stimulus
GO:0000794	16515	88	3	1	1384	1	2	false	0.0635838150289072	0.48075753552523254	1.1903842564384848E-141	condensed nuclear chromosome
GO:0048644	16515	76	3	1	1155	1	2	false	0.06580086580084109	0.48075753552523254	4.120737098834213E-121	muscle organ morphogenesis
GO:1903532	16515	345	3	1	5196	1	4	false	0.06639722863747362	0.48075753552523254	0.0	positive regulation of secretion by cell
GO:1904951	16515	418	3	1	6251	1	3	false	0.06686930091197653	0.48075753552523254	0.0	positive regulation of establishment of protein localization
GO:0008307	16515	43	3	1	612	1	1	false	0.07026143790849308	0.48075753552523254	4.0457916105969515E-67	structural constituent of muscle
GO:0035051	16515	125	3	1	3479	2	2	false	0.07057873404892276	0.48075753552523254	3.7340542486571004E-233	cardiocyte differentiation
GO:0051606	16515	176	3	1	7281	3	1	false	0.07078819203825006	0.48075753552523254	0.0	detection of stimulus
GO:0055006	16515	70	3	1	1916	2	2	false	0.07175250876218246	0.48075753552523254	7.325926953303852E-130	cardiac cell development
GO:0048869	16515	3513	3	2	13027	2	2	false	0.07270715815042098	0.48075753552523254	0.0	cellular developmental process
GO:1903530	16515	650	3	1	8512	1	3	false	0.07636278195536682	0.49483082707077697	0.0	regulation of secretion by cell
GO:0035995	16515	4	3	1	51	1	2	false	0.07843137254901955	0.49826989619377127	4.001600640256105E-6	detection of muscle stretch
GO:0031032	16515	180	3	2	629	2	1	false	0.08156714226406593	0.5082260402607185	8.131116937403788E-163	actomyosin structure organization
GO:0005865	16515	23	3	1	798	3	3	false	0.08410038466022472	0.51412310622477	6.388963518076182E-45	striated muscle thin filament
GO:0007010	16515	1441	3	2	4814	2	1	false	0.08955802864257861	0.5373481718554717	0.0	cytoskeleton organization
GO:0008301	16515	177	3	1	1911	1	1	false	0.09262166405014824	0.545625802768146	2.602554677446262E-255	DNA binding, bending
GO:0005516	16515	193	3	1	5904	3	1	false	0.09491373532729386	0.5491437543936287	0.0	calmodulin binding
GO:0060415	16515	70	3	1	685	1	2	false	0.10218978102189573	0.5808682289665652	1.464777918053236E-97	muscle tissue morphogenesis
GO:0051050	16515	859	3	1	7837	1	3	false	0.1096082684697679	0.6041572760816574	0.0	positive regulation of transport
GO:0048739	16515	12	3	1	108	1	2	false	0.11111111111111163	0.6041572760816574	3.585990646772857E-16	cardiac muscle fiber development
GO:0030048	16515	137	3	1	2379	2	2	false	0.11188097705215877	0.6041572760816574	7.382606313090707E-227	actin filament-based movement
GO:0043228	16515	4536	3	3	9283	3	1	false	0.11662916487420302	0.6085514037927173	0.0	non-membrane-bounded organelle
GO:0071688	16515	6	3	1	99	2	3	false	0.11811997526282816	0.6085514037927173	8.924354224981837E-10	striated muscle myosin thick filament assembly
GO:0009581	16515	103	3	1	2495	3	2	false	0.11885095518655524	0.6085514037927173	1.0583984772080447E-185	detection of external stimulus
GO:0030049	16515	39	3	1	317	1	2	false	0.12302839116718207	0.6085514037927173	6.718089671970788E-51	muscle filament sliding
GO:0015629	16515	696	3	2	1977	2	1	false	0.12382274701560503	0.6085514037927173	0.0	actin cytoskeleton
GO:0043232	16515	4526	3	3	9010	3	2	false	0.12671440072788054	0.6085514037927173	0.0	intracellular non-membrane-bounded organelle
GO:0000793	16515	207	3	1	1624	1	1	false	0.12746305418729012	0.6085514037927173	2.70944273168614E-268	condensed chromosome
GO:0140029	16515	848	3	1	12841	2	2	false	0.12772066499353327	0.6085514037927173	0.0	exocytic process
GO:0002020	16515	285	3	1	2163	1	1	false	0.13176144244116253	0.6187059036367633	0.0	protease binding
GO:0005737	16515	6076	3	3	11683	3	2	false	0.14063299716086664	0.6379210885855067	0.0	cytoplasm
GO:0000070	16515	145	3	1	1013	1	3	false	0.14313919052326135	0.6379210885855067	6.274776549677634E-180	mitotic sister chromatid segregation
GO:0048468	16515	1897	3	2	5006	2	3	false	0.14355249225401476	0.6379210885855067	0.0	cell development
GO:0050896	16515	7281	3	3	13878	3	1	false	0.14438010959247394	0.6379210885855067	0.0	response to stimulus
GO:0005198	16515	612	3	1	11969	3	1	false	0.14569802640533178	0.6379210885855067	0.0	structural molecule activity
GO:0000819	16515	175	3	1	1132	1	2	false	0.15459363957600827	0.6565377849828656	6.231349964798849E-211	sister chromatid segregation
GO:0044291	16515	71	3	1	453	1	1	false	0.15673289183219571	0.6565377849828656	7.299416577306856E-85	cell-cell contact zone
GO:0007507	16515	522	3	1	3325	1	2	false	0.1569924812032556	0.6565377849828656	0.0	heart development
GO:0022607	16515	2668	3	2	6683	2	2	false	0.1593422364830566	0.6565377849828656	0.0	cellular component assembly
GO:0098813	16515	235	3	1	1468	1	2	false	0.16008174386927895	0.6565377849828656	1.417335171881471E-279	nuclear chromosome segregation
GO:0002576	16515	123	3	1	744	1	1	false	0.16532258064517066	0.6611477534280884	3.3346792289972616E-144	platelet degranulation
GO:0051222	16515	380	3	1	2277	1	4	false	0.1668862538427288	0.6611477534280884	0.0	positive regulation of protein transport
GO:0004713	16515	211	3	1	1261	1	2	false	0.16732751784291128	0.6611477534280884	1.5569816001491947E-246	protein tyrosine kinase activity
GO:0030036	16515	629	3	2	1519	2	2	false	0.17130922240118845	0.6615448504983069	0.0	actin cytoskeleton organization
GO:0055008	16515	59	3	1	344	1	3	false	0.17151162790696844	0.6615448504983069	6.015114206253085E-68	cardiac muscle tissue morphogenesis
GO:0009582	16515	106	3	1	1163	2	2	false	0.17405132136451398	0.6634426837894415	1.7857066753533737E-153	detection of abiotic stimulus
GO:0035994	16515	18	3	1	194	2	1	false	0.17739436995886268	0.6683229751938548	9.532573696043444E-26	response to muscle stretch
GO:0044085	16515	2890	3	2	6683	2	1	false	0.18696807308865288	0.6782737571374777	0.0	cellular component biogenesis
GO:0018108	16515	354	3	1	1849	1	2	false	0.19145484045410777	0.6782737571374777	0.0	peptidyl-tyrosine phosphorylation
GO:0060537	16515	353	3	1	1798	1	1	false	0.1963292547276727	0.6782737571374777	0.0	muscle tissue development
GO:0051047	16515	367	3	1	1869	1	3	false	0.196361690743813	0.6782737571374777	0.0	positive regulation of secretion
GO:0017124	16515	127	3	1	644	1	1	false	0.19720496894405587	0.6782737571374777	3.4576232361850235E-138	SH3 domain binding
GO:0009306	16515	519	3	1	2617	1	4	false	0.19831868551785156	0.6782737571374777	0.0	protein secretion
GO:0002790	16515	542	3	1	2726	1	2	false	0.19882611885543847	0.6782737571374777	0.0	peptide secretion
GO:0140352	16515	1405	3	1	13247	2	2	false	0.20088156271453317	0.6782737571374777	0.0	export from cell
GO:0009653	16515	2361	3	2	5265	2	2	false	0.20104521168423425	0.6782737571374777	0.0	anatomical structure morphogenesis
GO:0003007	16515	239	3	1	1171	1	2	false	0.20409906063199137	0.6782737571374777	1.5541117971466617E-256	heart morphogenesis
GO:0014896	16515	80	3	1	389	1	1	false	0.20565552699228665	0.6782737571374777	2.851609333309627E-85	muscle hypertrophy
GO:0097485	16515	253	3	1	2319	2	3	false	0.20633689285436124	0.6782737571374777	0.0	neuron projection guidance
GO:0071692	16515	525	3	1	2531	1	1	false	0.2074278941129245	0.6782737571374777	0.0	protein localization to extracellular region
GO:0007517	16515	357	3	1	3218	2	2	false	0.20960025717893366	0.6782737571374777	0.0	muscle organ development
GO:0022402	16515	1438	3	1	12841	2	2	false	0.21143718972495448	0.6782737571374777	0.0	cell cycle process
GO:0007049	16515	1553	3	1	12841	2	1	false	0.22726309152239643	0.7218945260123181	0.0	cell cycle
GO:0071103	16515	256	3	1	1114	1	1	false	0.22980251346503927	0.7228739258511915	5.729062119245936E-260	DNA conformation change
GO:0032879	16515	2429	3	1	10462	1	2	false	0.23217358057736096	0.7233100010294706	0.0	regulation of localization
GO:0051338	16515	966	3	1	3980	1	2	false	0.2427135678391271	0.7316775564278436	0.0	regulation of transferase activity
GO:0090087	16515	662	3	1	2719	1	2	false	0.2434718646561063	0.7316775564278436	0.0	regulation of peptide transport
GO:0044877	16515	821	3	1	9221	3	1	false	0.24405538169129842	0.7316775564278436	0.0	protein-containing complex binding
GO:0010035	16515	502	3	1	3829	2	1	false	0.24505076339439533	0.7316775564278436	0.0	response to inorganic substance
GO:0032880	16515	928	3	1	3765	1	2	false	0.2464807436922732	0.7316775564278436	0.0	regulation of protein localization
GO:0022610	16515	1260	3	1	13878	3	1	false	0.24840904693537902	0.7316775564278436	0.0	biological adhesion
GO:0016043	16515	6509	3	2	12854	2	2	false	0.256400585566798	0.734485481660154	0.0	cellular component organization
GO:0030261	16515	42	3	1	161	1	1	false	0.260869565217393	0.734485481660154	1.0318313045718053E-39	chromosome condensation
GO:0035592	16515	519	3	1	1984	1	2	false	0.26159274193559334	0.734485481660154	0.0	establishment of protein localization to extracellular region
GO:0005515	16515	5904	3	3	9221	3	1	false	0.26243731096287665	0.734485481660154	0.0	protein binding
GO:0003012	16515	389	3	1	1482	1	1	false	0.262483130904169	0.734485481660154	0.0	muscle system process
GO:0050982	16515	37	3	1	262	2	3	false	0.2629639378783268	0.734485481660154	6.6179621911123995E-46	detection of mechanical stimulus
GO:0006935	16515	556	3	1	3829	2	2	false	0.26936242223283285	0.745926707721691	0.0	chemotaxis
GO:0051174	16515	1639	3	1	5798	1	2	false	0.2826836840292832	0.7761823188600657	0.0	regulation of phosphorus metabolic process
GO:0019904	16515	644	3	1	5904	3	1	false	0.2928831934760967	0.7799307122165269	0.0	protein domain specific binding
GO:0048738	16515	191	3	1	642	1	2	false	0.2975077881619351	0.7799307122165269	5.453134911475516E-169	cardiac muscle tissue development
GO:0051049	16515	1594	3	1	5283	1	2	false	0.3017225061525284	0.7799307122165269	0.0	regulation of transport
GO:0098742	16515	225	3	1	745	1	1	false	0.30201342281867893	0.7799307122165269	2.012188514448222E-197	cell-cell adhesion via plasma-membrane adhesion molecules
GO:0051046	16515	692	3	1	2270	1	2	false	0.30484581497777946	0.7799307122165269	0.0	regulation of secretion
GO:0018193	16515	1150	3	1	3764	1	1	false	0.3055260361314704	0.7799307122165269	0.0	peptidyl-amino acid modification
GO:0018212	16515	354	3	1	1150	1	1	false	0.30782608695647534	0.7799307122165269	1.8418560259272367E-307	peptidyl-tyrosine modification
GO:0050790	16515	2225	3	1	7147	1	2	false	0.31131943472872503	0.7799307122165269	0.0	regulation of catalytic activity
GO:0055002	16515	141	3	2	252	2	2	false	0.31208499335985745	0.7799307122165269	1.6364738401455845E-74	striated muscle cell development
GO:0004672	16515	1176	3	1	3759	1	4	false	0.3128491620111756	0.7799307122165269	0.0	protein kinase activity
GO:0046903	16515	1477	3	1	4702	1	1	false	0.3141216503625501	0.7799307122165269	0.0	secretion
GO:0040011	16515	1650	3	1	13878	3	1	false	0.31597343074473105	0.7799307122165269	0.0	locomotion
GO:0070201	16515	688	3	1	2163	1	2	false	0.31807674526151986	0.7799307122165269	0.0	regulation of establishment of protein localization
GO:0050714	16515	237	3	1	742	1	5	false	0.31940700808624983	0.7799307122165269	4.3741097621203014E-201	positive regulation of protein secretion
GO:0003013	16515	478	3	1	1482	1	1	false	0.3225371120107893	0.7799307122165269	0.0	circulatory system process
GO:0032502	16515	5265	3	2	13878	3	1	false	0.3225639365339957	0.7799307122165269	0.0	developmental process
GO:0070593	16515	15	3	1	46	1	1	false	0.32608695652173636	0.780130641131328	1.9541220581707824E-12	dendrite self-avoidance
GO:0051223	16515	642	3	1	1947	1	3	false	0.32973805855150695	0.780130641131328	0.0	regulation of protein transport
GO:0006887	16515	848	3	1	2563	1	3	false	0.3308622707766385	0.780130641131328	0.0	exocytosis
GO:0051371	16515	17	3	2	29	2	1	false	0.3349753694581282	0.780130641131328	1.9269331981396968E-8	muscle alpha-actinin binding
GO:0014866	16515	11	3	1	60	2	1	false	0.33559322033898503	0.780130641131328	2.9180030183082563E-12	skeletal myofibril assembly
GO:0051015	16515	190	3	1	1019	2	2	false	0.33829730214317905	0.780130641131328	4.066792673797052E-212	actin filament binding
GO:0006793	16515	3009	3	1	8863	1	1	false	0.33950129752937425	0.780130641131328	0.0	phosphorus metabolic process
GO:0048284	16515	909	3	1	4814	2	1	false	0.3420257471558636	0.7803967752007028	0.0	organelle fusion
GO:0033275	16515	39	3	1	110	1	1	false	0.3545454545454512	0.8033057851239594	1.0922720390926455E-30	actin-myosin filament sliding
GO:0048858	16515	618	3	1	1730	1	3	false	0.3572254335257796	0.8037572254330042	0.0	cell projection morphogenesis
GO:0019900	16515	786	3	1	2163	1	1	false	0.36338418862714505	0.8119757042427241	0.0	kinase binding
GO:0005509	16515	635	3	1	1729	1	1	false	0.36726431463263315	0.8150249174039257	0.0	calcium ion binding
GO:0051246	16515	2575	3	1	6895	1	4	false	0.373459028281628	0.8171859677251735	0.0	regulation of protein metabolic process
GO:0032268	16515	2427	3	1	6488	1	3	false	0.37407521578362996	0.8171859677251735	0.0	regulation of cellular protein metabolic process
GO:0098590	16515	2390	3	1	6329	1	2	false	0.37762679728146903	0.8171859677251735	0.0	plasma membrane region
GO:0055003	16515	21	3	1	99	2	2	false	0.38095238095236583	0.8171859677251735	6.199417731230936E-22	cardiac myofibril assembly
GO:0045184	16515	1978	3	1	5129	1	2	false	0.3856502242142764	0.8171859677251735	0.0	establishment of protein localization
GO:0003779	16515	408	3	2	957	3	1	false	0.3901847757362031	0.8171859677251735	1.0609776100054898E-282	actin binding
GO:0031399	16515	1687	3	1	4320	1	2	false	0.39050925925843455	0.8171859677251735	0.0	regulation of protein modification process
GO:0030030	16515	1456	3	1	6509	2	1	false	0.397369893868878	0.8171859677251735	0.0	cell projection organization
GO:0002793	16515	253	3	1	634	1	3	false	0.3990536277603645	0.8171859677251735	1.938952191277264E-184	positive regulation of peptide secretion
GO:0048729	16515	682	3	1	3010	2	2	false	0.40187676174063536	0.8171859677251735	0.0	tissue morphogenesis
GO:0032501	16515	6028	3	2	13878	3	1	false	0.40209355318075224	0.8171859677251735	0.0	multicellular organismal process
GO:0005856	16515	1977	3	2	4526	3	1	false	0.4056983418838082	0.8171859677251735	0.0	cytoskeleton
GO:0051592	16515	135	3	1	330	1	1	false	0.4090909090908969	0.8171859677251735	2.4692721886313344E-96	response to calcium ion
GO:0051276	16515	1114	3	1	4814	2	1	false	0.4093038941833995	0.8171859677251735	0.0	chromosome organization
GO:0006906	16515	890	3	1	2170	1	3	false	0.4101382488476744	0.8171859677251735	0.0	vesicle fusion
GO:0072359	16515	983	3	1	4127	2	1	false	0.41968576230911675	0.8171859677251735	0.0	circulatory system development
GO:0030054	16515	1821	3	1	10934	3	1	false	0.4210739562695423	0.8171859677251735	0.0	cell junction
GO:0031323	16515	4758	3	1	11275	1	3	false	0.4219955654100258	0.8171859677251735	0.0	regulation of cellular metabolic process
GO:0048285	16515	1165	3	1	4814	2	1	false	0.4254778918499691	0.8171859677251735	0.0	organelle fission
GO:0070161	16515	776	3	1	1821	1	1	false	0.42613948379970557	0.8171859677251735	0.0	anchoring junction
GO:0009887	16515	957	3	1	3945	2	2	false	0.42636993961039205	0.8171859677251735	0.0	animal organ morphogenesis
GO:0000228	16515	1287	3	1	3007	1	2	false	0.4280013302296901	0.8171859677251735	0.0	nuclear chromosome
GO:0019222	16515	5105	3	1	11880	1	2	false	0.42971380471658216	0.8171859677251735	0.0	regulation of metabolic process
GO:0042330	16515	556	3	1	3248	3	2	false	0.4307615746331338	0.8171859677251735	0.0	taxis
GO:0003008	16515	1482	3	1	6028	2	1	false	0.4312925940771749	0.8171859677251735	0.0	system process
GO:0042995	16515	1906	3	1	10934	3	1	false	0.4371245834475337	0.817519834301285	0.0	cell projection
GO:0050708	16515	417	3	1	944	1	4	false	0.4417372881354533	0.817519834301285	1.5851155306691098E-280	regulation of protein secretion
GO:0043549	16515	879	3	1	1984	1	3	false	0.44304435483874477	0.817519834301285	0.0	regulation of kinase activity
GO:0002791	16515	437	3	1	986	1	3	false	0.44320486815400545	0.817519834301285	3.509597636446445E-293	regulation of peptide secretion
GO:0016740	16515	2841	3	1	6357	1	1	false	0.4469089193007851	0.817519834301285	0.0	transferase activity
GO:0016192	16515	2128	3	1	4702	1	1	false	0.45257337303454787	0.817519834301285	0.0	vesicle-mediated transport
GO:0006468	16515	1849	3	1	4070	1	2	false	0.45429975429954694	0.817519834301285	0.0	protein phosphorylation
GO:0043933	16515	1711	3	1	6509	2	1	false	0.4566644189757515	0.817519834301285	0.0	protein-containing complex subunit organization
GO:0005488	16515	9221	3	3	11969	3	1	false	0.4572229480303556	0.817519834301285	0.0	binding
GO:0045859	16515	785	3	1	1710	1	3	false	0.4590643274851701	0.817519834301285	0.0	regulation of protein kinase activity
GO:0005634	16515	3375	3	1	7335	1	1	false	0.46012269938630634	0.817519834301285	0.0	nucleus
GO:0060048	16515	129	3	1	279	1	2	false	0.4623655913978655	0.817519834301285	4.744704820430687E-83	cardiac muscle contraction
GO:0071705	16515	2183	3	1	4702	1	1	false	0.4642705231834458	0.817519834301285	0.0	nitrogen compound transport
GO:0048667	16515	545	3	1	1154	1	2	false	0.4722703639515174	0.8227873205118585	0.0	cell morphogenesis involved in neuron differentiation
GO:0071840	16515	6683	3	2	13878	3	1	false	0.47234086918273366	0.8227873205118585	0.0	cellular component organization or biogenesis
GO:0007275	16515	4343	3	2	6284	2	2	false	0.4776133004376587	0.8232993999864381	0.0	multicellular organism development
GO:0033036	16515	2808	3	1	5875	1	1	false	0.47795744680895536	0.8232993999864381	0.0	macromolecule localization
GO:0140096	16515	3053	3	1	6357	1	1	false	0.4802579833254222	0.8232993999864381	0.0	catalytic activity, acting on a protein
GO:0061025	16515	959	3	1	1951	1	1	false	0.49154279856490213	0.8382098249212014	0.0	membrane fusion
GO:0055007	16515	100	3	1	340	2	3	false	0.502342529932257	0.8472803347279755	7.44266678569043E-89	cardiac muscle cell differentiation
GO:0006941	16515	160	3	1	317	1	1	false	0.5047318611986924	0.8472803347279755	8.483385345403164E-95	striated muscle contraction
GO:0061024	16515	1951	3	1	6509	2	1	false	0.5096665361329968	0.8472803347279755	0.0	membrane organization
GO:0051171	16515	4412	3	1	8635	1	2	false	0.5109438332384818	0.8472803347279755	0.0	regulation of nitrogen compound metabolic process
GO:0080090	16515	4581	3	1	8908	1	2	false	0.5142568477784497	0.8472803347279755	0.0	regulation of primary metabolic process
GO:0016050	16515	1460	3	1	4814	2	1	false	0.5146280616695884	0.8472803347279755	0.0	vesicle organization
GO:0035556	16515	2462	3	1	11378	3	2	false	0.5188496941832824	0.8472803347279755	0.0	intracellular signal transduction
GO:0043412	16515	3949	3	1	7606	1	1	false	0.5191953720732142	0.8472803347279755	0.0	macromolecule modification
GO:0061564	16515	477	3	1	915	1	1	false	0.5213114754098666	0.8472803347279755	3.141381716105017E-274	axon development
GO:0060047	16515	250	3	1	478	1	2	false	0.5230125523012195	0.8472803347279755	5.823095349036605E-143	heart contraction
GO:0071702	16515	2495	3	1	4702	1	1	false	0.5306252658462377	0.8509337237202009	0.0	organic substance transport
GO:0005575	16515	11845	3	3	14589	3	1	false	0.5351899274240102	0.8509337237202009	0.0	cellular_component
GO:0042221	16515	3829	3	2	7281	3	1	false	0.5388045674707822	0.8509337237202009	0.0	response to chemical
GO:0099081	16515	1229	3	3	1510	3	1	false	0.5389237012806043	0.8509337237202009	2.9472324095E-314	supramolecular polymer
GO:0003015	16515	258	3	1	478	1	1	false	0.5397489539748717	0.8509337237202009	1.588420873673413E-142	heart process
GO:0030241	16515	6	3	1	11	1	2	false	0.5454545454545465	0.8509337237202009	0.002164502164502163	skeletal muscle myosin thick filament assembly
GO:0006996	16515	4814	3	2	6509	2	1	false	0.5469657491843531	0.8509337237202009	0.0	organelle organization
GO:0019220	16515	1639	3	1	2991	1	2	false	0.547977265128627	0.8509337237202009	0.0	regulation of phosphate metabolic process
GO:0043005	16515	1047	3	1	1906	1	1	false	0.54931794333664	0.8509337237202009	0.0	neuron projection
GO:0003674	16515	11969	3	3	14589	3	1	false	0.5521759367843886	0.8509337237202009	0.0	molecular_function
GO:0000904	16515	692	3	1	2048	2	2	false	0.5617204674521212	0.8509337237202009	0.0	cell morphogenesis involved in differentiation
GO:0016772	16515	1632	3	1	2841	1	1	false	0.5744456177411846	0.8509337237202009	0.0	transferase activity, transferring phosphorus-containing groups
GO:0030424	16515	602	3	1	1047	1	1	false	0.5749761222538338	0.8509337237202009	3.60013370824989E-309	axon
GO:0007411	16515	251	3	1	436	1	2	false	0.5756880733944462	0.8509337237202009	2.1968011553238228E-128	axon guidance
GO:0060255	16515	4602	3	1	7947	1	2	false	0.5790864477184862	0.8509337237202009	0.0	regulation of macromolecule metabolic process
GO:0001932	16515	1331	3	1	2298	1	3	false	0.5791993037423211	0.8509337237202009	0.0	regulation of protein phosphorylation
GO:0005911	16515	453	3	1	776	1	1	false	0.5837628865982845	0.8509337237202009	4.8883159172596333E-228	cell-cell junction
GO:0065009	16515	3314	3	1	13061	3	2	false	0.5844247371006234	0.8509337237202009	0.0	regulation of molecular function
GO:0051146	16515	240	3	2	313	2	1	false	0.587367903661808	0.8509337237202009	2.7637891051237353E-73	striated muscle cell differentiation
GO:0019538	16515	5250	3	1	8935	1	3	false	0.5875769445978096	0.8509337237202009	0.0	protein metabolic process
GO:0048522	16515	4621	3	1	12886	2	3	false	0.5886318945909153	0.8509337237202009	0.0	positive regulation of cellular process
GO:0007165	16515	4610	3	1	12851	2	5	false	0.5887867740014167	0.8509337237202009	0.0	signal transduction
GO:0098609	16515	745	3	1	1255	1	1	false	0.5936254980083338	0.8509337237202009	0.0	cell-cell adhesion
GO:0016301	16515	1426	3	1	2396	1	2	false	0.5951585976633993	0.8509337237202009	0.0	kinase activity
GO:0031175	16515	915	3	1	1533	1	2	false	0.5968688845399999	0.8509337237202009	0.0	neuron projection development
GO:0043229	16515	9004	3	3	10673	3	2	false	0.600377349441901	0.8509337237202009	0.0	intracellular organelle
GO:0006323	16515	161	3	1	268	1	2	false	0.6007462686566627	0.8509337237202009	1.0149877492403627E-77	DNA packaging
GO:0009888	16515	1798	3	1	4812	2	1	false	0.607733334160691	0.8509337237202009	0.0	tissue development
GO:0055013	16515	66	3	1	177	2	3	false	0.608050847457642	0.8509337237202009	2.7396111606667784E-50	cardiac muscle cell development
GO:0007156	16515	137	3	1	225	1	1	false	0.60888888888889	0.8509337237202009	7.383140797018059E-65	homophilic cell adhesion via plasma membrane adhesion molecules
GO:0051393	16515	29	3	2	37	2	1	false	0.6096096096096089	0.8509337237202009	2.5901354174598688E-8	alpha-actinin binding
GO:0030182	16515	1250	3	1	3328	2	2	false	0.6101963321652634	0.8509337237202009	0.0	neuron differentiation
GO:0043226	16515	9283	3	3	10934	3	1	false	0.6119369062555766	0.8509337237202009	0.0	organelle
GO:0031981	16515	2789	3	1	4497	1	2	false	0.6201912386041649	0.8579488098430885	0.0	nuclear lumen
GO:0043169	16515	1836	3	1	2941	1	1	false	0.6242774566465132	0.8579488098430885	0.0	cation binding
GO:0042325	16515	1477	3	1	2359	1	2	false	0.6261127596442257	0.8579488098430885	0.0	regulation of phosphorylation
GO:0022008	16515	1450	3	1	3721	2	2	false	0.6275736664592962	0.8579488098430885	0.0	neurogenesis
GO:0007154	16515	5113	3	1	12841	2	1	false	0.637828596625818	0.8668119741254481	0.0	cell communication
GO:0000278	16515	993	3	1	1553	1	2	false	0.6394075981974756	0.8668119741254481	0.0	mitotic cell cycle
GO:0048812	16515	604	3	1	927	1	2	false	0.6515641855448621	0.8796116504855639	1.979770327319711E-259	neuron projection morphogenesis
GO:0010038	16515	330	3	1	502	1	1	false	0.6573705179281637	0.8837582613276325	1.964419696631626E-139	response to metal ion
GO:0007409	16515	435	3	1	659	1	3	false	0.6600910470410094	0.8837582613276325	1.0891818025309468E-182	axonogenesis
GO:0048747	16515	59	3	1	141	2	1	false	0.6635258358662174	0.8847011144882899	3.4731304163796704E-41	muscle fiber development
GO:0044267	16515	4687	3	1	7022	1	2	false	0.6674736542281041	0.886317475286499	0.0	cellular protein metabolic process
GO:0043167	16515	2941	3	1	9221	3	1	false	0.6841516008178558	0.8972685435534584	0.0	ion binding
GO:1901564	16515	6170	3	1	9003	1	2	false	0.6853271131903249	0.8972685435534584	0.0	organonitrogen compound metabolic process
GO:0014704	16515	49	3	1	71	1	1	false	0.6901408450704208	0.8972685435534584	8.039111943073837E-19	intercalated disc
GO:1903047	16515	993	3	1	1438	1	2	false	0.6905424200281071	0.8972685435534584	0.0	mitotic cell cycle process
GO:0004674	16515	817	3	1	1176	1	1	false	0.6947278911564683	0.8972685435534584	2.3066182299E-313	protein serine/threonine kinase activity
GO:0034622	16515	991	3	1	1426	1	1	false	0.6949509116407051	0.8972685435534584	0.0	cellular protein-containing complex assembly
GO:0036211	16515	3764	3	1	5415	1	2	false	0.6951061865182656	0.8972685435534584	0.0	protein modification process
GO:0005622	16515	10525	3	3	11845	3	1	false	0.7015317340347604	0.9019693723304063	0.0	intracellular
GO:0007015	16515	385	3	1	825	2	2	false	0.715857605178265	0.9127621380157781	1.0057800375768117E-246	actin filament organization
GO:0044260	16515	6589	3	1	9167	1	2	false	0.7187738627761757	0.9127621380157781	0.0	cellular macromolecule metabolic process
GO:1901363	16515	3236	3	1	9221	3	1	false	0.7266104032693013	0.9127621380157781	0.0	heterocyclic compound binding
GO:0007399	16515	1971	3	1	4127	2	1	false	0.727144734887439	0.9127621380157781	0.0	nervous system development
GO:0048731	16515	4127	3	2	4812	2	2	false	0.7355339393502514	0.9127621380157781	0.0	system development
GO:0097159	16515	3307	3	1	9221	3	1	false	0.7362266794760215	0.9127621380157781	0.0	organic cyclic compound binding
GO:0005694	16515	1624	3	1	4526	3	1	false	0.7364958827830641	0.9127621380157781	0.0	chromosome
GO:0031974	16515	3948	3	1	10934	3	1	false	0.7392158562699492	0.9127621380157781	0.0	membrane-enclosed lumen
GO:0016310	16515	2217	3	1	2991	1	1	false	0.7412236710138105	0.9127621380157781	0.0	phosphorylation
GO:0065003	16515	1426	3	1	2900	2	2	false	0.7417418610454604	0.9127621380157781	0.0	protein-containing complex assembly
GO:0003676	16515	2455	3	1	3307	1	2	false	0.7423646809805463	0.9127621380157781	0.0	nucleic acid binding
GO:0019899	16515	2163	3	1	5904	3	1	false	0.745670675161396	0.9127621380157781	0.0	enzyme binding
GO:0023052	16515	5095	3	1	13878	3	1	false	0.746549279549942	0.9127621380157781	0.0	signaling
GO:0048518	16515	5275	3	1	13878	3	2	false	0.76181656941211	0.9279269492087354	0.0	positive regulation of biological process
GO:0048666	16515	1027	3	1	1990	2	2	false	0.7659473839788511	0.9294642412327632	0.0	neuron development
GO:0015833	16515	1929	3	1	2495	1	2	false	0.7731462925850212	0.9346992492445778	0.0	peptide transport
GO:0003677	16515	1911	3	1	2455	1	1	false	0.778411405295452	0.936764705881956	0.0	DNA binding
GO:0016773	16515	1274	3	1	1632	1	1	false	0.78063725490163	0.936764705881956	0.0	phosphotransferase activity, alcohol group as acceptor
GO:0110165	16515	10934	3	3	11845	3	1	false	0.786543683336195	0.9403695697451186	0.0	cellular anatomical entity
GO:0120025	16515	1906	3	1	2390	1	2	false	0.797489539750139	0.9496183729217896	0.0	plasma membrane bounded cell projection
GO:0070252	16515	110	3	1	137	1	1	false	0.8029197080292286	0.9496183729217896	3.4499465727825514E-29	actin-mediated cell contraction
GO:0006464	16515	3764	3	1	4687	1	2	false	0.8030723277178098	0.9496183729217896	0.0	cellular protein modification process
GO:0051179	16515	5875	3	1	13878	3	1	false	0.808261700330652	0.9506248277954968	0.0	localization
GO:0043233	16515	3948	3	1	9283	3	2	false	0.8102270399990588	0.9506248277954968	0.0	organelle lumen
GO:0006936	16515	317	3	1	389	1	1	false	0.8149100257070112	0.9506248277954968	2.275965879320519E-80	muscle contraction
GO:0051234	16515	4792	3	1	5875	1	1	false	0.8156595744665065	0.9506248277954968	0.0	establishment of localization
GO:0070013	16515	3948	3	1	9004	3	2	false	0.8229884040575683	0.9557284692281439	0.0	intracellular organelle lumen
GO:0048856	16515	4812	3	2	5265	2	1	false	0.8353081512711203	0.966570860756582	0.0	anatomical structure development
GO:0051716	16515	5952	3	1	13037	3	2	false	0.8395267692835545	0.9679952784621768	0.0	cellular response to stimulus
GO:0032990	16515	638	3	1	1057	2	1	false	0.8430897193314884	0.9680855284781613	2.1711294386699665E-307	cell part morphogenesis
GO:0043170	16515	7606	3	1	8995	1	1	false	0.8455808782695051	0.9680855284781613	0.0	macromolecule metabolic process
GO:0030016	16515	214	3	3	225	3	1	false	0.8597928678198058	0.9777252418085669	6.839113893720555E-19	myofibril
GO:0008150	16515	13878	3	3	14589	3	1	false	0.8607945342954457	0.9777252418085669	0.0	biological_process
GO:0005886	16515	5537	3	1	6400	1	2	false	0.8651562500031486	0.9777252418085669	0.0	plasma membrane
GO:0050794	16515	8239	3	1	12995	2	2	false	0.8660714333304281	0.9777252418085669	0.0	regulation of cellular process
GO:0048513	16515	3125	3	1	4812	2	2	false	0.8771396700504295	0.9790210334353245	0.0	animal organ development
GO:0045055	16515	744	3	1	848	1	1	false	0.877358490565866	0.9790210334353245	2.0969965795055626E-136	regulated exocytosis
GO:0071944	16515	5612	3	1	10934	3	1	false	0.8847179420271659	0.9790210334353245	0.0	cell periphery
GO:0140014	16515	993	3	1	1122	1	2	false	0.8850267379677389	0.9790210334353245	3.7397162116333345E-173	mitotic nuclear division
GO:0006807	16515	8339	3	1	9406	1	1	false	0.8865617690907434	0.9790210334353245	0.0	nitrogen compound metabolic process
GO:0019901	16515	700	3	1	786	1	1	false	0.8905852417304252	0.9790210334353245	2.985224654691716E-117	protein kinase binding
GO:0042886	16515	1950	3	1	2183	1	1	false	0.8932661475035535	0.9790210334353245	3.676E-321	amide transport
GO:0044237	16515	8863	3	1	13059	2	2	false	0.8967759585791586	0.9790210334353245	0.0	cellular metabolic process
GO:0003824	16515	6357	3	1	11969	3	1	false	0.8969480880533758	0.9790210334353245	0.0	catalytic activity
GO:0030154	16515	3328	3	2	3513	2	1	false	0.8974359473157141	0.9790210334353245	6.4067112836E-314	cell differentiation
GO:0008104	16515	2531	3	1	2808	1	1	false	0.9013532763532341	0.9797629021174086	0.0	protein localization
GO:0032940	16515	1368	3	1	1513	1	2	false	0.9041639127564974	0.9797629021174086	8.433213512315943E-207	secretion by cell
GO:0090174	16515	890	3	1	977	1	2	false	0.9109518935511326	0.9838280450352233	8.266259420119767E-127	organelle membrane fusion
GO:0016020	16515	6329	3	1	10934	3	1	false	0.925322824442113	0.9932338524311626	0.0	membrane
GO:0044238	16515	8708	3	1	9406	1	1	false	0.9257920476364541	0.9932338524311626	0.0	primary metabolic process
GO:0046872	16515	1729	3	1	1836	1	1	false	0.9417211328980686	0.9967637540452995	1.6689959932889248E-176	metal ion binding
GO:0015031	16515	1899	3	1	2008	1	2	false	0.945717131473267	0.9967637540452995	2.850273740397961E-183	protein transport
GO:0048699	16515	1380	3	1	1450	1	1	false	0.9517241379311188	0.9967637540452995	3.2946673344839256E-121	generation of neurons
GO:0099500	16515	848	3	1	890	1	2	false	0.9528089887645222	0.9967637540452995	5.0133519213091185E-73	vesicle fusion to plasma membrane
GO:0050789	16515	8917	3	1	13878	3	2	false	0.9543376509749695	0.9967637540452995	0.0	regulation of biological process
GO:0071704	16515	8995	3	1	9406	1	1	false	0.9563044864969051	0.9967637540452995	0.0	organic substance metabolic process
GO:0014706	16515	338	3	1	353	1	1	false	0.9575070821529723	0.9967637540452995	1.0736582831189132E-26	striated muscle tissue development
GO:0000280	16515	1122	3	1	1165	1	1	false	0.9630901287558652	0.9967637540452995	1.861771880780646E-79	nuclear division
GO:0008152	16515	9406	3	1	13878	3	1	false	0.9665553061074156	0.9967637540452995	0.0	metabolic process
GO:0065007	16515	9584	3	1	13878	3	1	false	0.970392899401802	0.9967637540452995	0.0	biological regulation
GO:0006810	16515	4702	3	1	4792	1	1	false	0.9812186978288634	0.9967637540452995	1.9528703698435357E-193	transport
GO:0008015	16515	470	3	1	478	1	1	false	0.9832635983261236	0.9967637540452995	1.5691746997656132E-17	blood circulation
GO:0009987	16515	12841	3	2	13878	3	1	false	0.9840967430661428	0.9967637540452995	0.0	cellular process
GO:0099512	16515	1223	3	3	1229	3	1	false	0.9854135152642444	0.9967637540452995	2.1150941658829377E-16	supramolecular fiber
GO:0120036	16515	1437	3	1	1456	1	1	false	0.9869505494513129	0.9967637540452995	1.0870553178834464E-43	plasma membrane bounded cell projection organization
GO:0014897	16515	79	3	1	80	1	1	false	0.9875000000000154	0.9967637540452995	0.01250000000000005	striated muscle hypertrophy
GO:0000902	16515	960	3	1	1057	2	1	false	0.9916573492734277	0.9967637540452995	4.187268842637695E-140	cell morphogenesis
GO:0043227	16515	7507	3	1	9283	3	1	false	0.9930068918097362	0.9967637540452995	0.0	membrane-bounded organelle
GO:0043231	16515	7335	3	1	9029	3	2	false	0.9934052843150641	0.9967637540452995	0.0	intracellular membrane-bounded organelle
GO:0006796	16515	2991	3	1	3009	1	1	false	0.9940179461596822	0.9967637540452995	1.6476590431454356E-47	phosphate-containing compound metabolic process
GO:0007155	16515	1255	3	1	1260	1	1	false	0.9960317460319057	0.9967637540452995	3.808723211297523E-14	cell adhesion
GO:0120039	16515	616	3	1	618	1	1	false	0.9967637540452995	0.9967637540452995	5.24513120695616E-6	plasma membrane bounded cell projection morphogenesis
GO:0000000	16515	14589	3	3	0	0	0	true	1.0	1.0	1.0	Gene Ontology
GO:0003300	16515	79	3	1	79	1	1	true	1.0	1.0	1.0	cardiac muscle hypertrophy
