## Supplementary File S4 for "PIGNON: A protein-protein interaction-guided functional enrichment analysis for quantitative proteomics": table-mcl2_cluster1141-Parent-Child-Union-Benjamini-Hochberg.txt

ID	Pop.total	Pop.term	Study.total	Study.term	Pop.family	Study.family	nparents	is.trivial	p	p.adjusted	p.min	name
GO:0032204	16515	80	3	2	3885	2	4	false	4.18838729857987E-4	0.11853136054981032	1.145853018678044E-168	regulation of telomere maintenance
GO:0051052	16515	319	3	2	4959	2	3	false	0.004125885508430827	0.3936022253131238	0.0	regulation of DNA metabolic process
GO:0034085	16515	6	3	1	1438	1	2	false	0.004172461752435941	0.3936022253131238	8.228395529207417E-17	establishment of sister chromatid cohesion
GO:1905634	16515	5	3	1	543	1	2	false	0.009208103130754913	0.47742988666088054	2.589419056450604E-12	regulation of protein localization to chromatin
GO:0005697	16515	20	3	1	3649	2	2	false	0.010933360738100932	0.47742988666088054	1.4631910777675094E-53	telomerase holoenzyme complex
GO:0033558	16515	37	3	1	3096	1	3	false	0.01195090439275748	0.47742988666088054	1.1827549600795516E-86	protein deacetylase activity
GO:0019213	16515	43	3	1	3358	1	1	false	0.01280524121501225	0.47742988666088054	1.8921646189341305E-99	deacetylase activity
GO:0000723	16515	146	3	2	1176	2	3	false	0.015320596323634484	0.47742988666088054	7.440148175182706E-191	telomere maintenance
GO:0032200	16515	148	3	2	1114	2	1	false	0.01754683106942319	0.47742988666088054	8.129272364710288E-189	telomere organization
GO:0006259	16515	942	3	2	7103	2	2	false	0.017571872507282114	0.47742988666088054	0.0	DNA metabolic process
GO:0051983	16515	90	3	1	8310	2	2	false	0.02154464320998576	0.47742988666088054	4.1486532662105524E-215	regulation of chromosome segregation
GO:0042162	16515	34	3	1	1505	1	1	false	0.022591362126245535	0.47742988666088054	3.953892147796587E-70	telomeric DNA binding
GO:0098732	16515	98	3	1	3949	1	1	false	0.024816409217538447	0.47742988666088054	1.1109645542587431E-198	macromolecule deacylation
GO:0035601	16515	97	3	1	3765	1	2	false	0.025763612217830495	0.47742988666088054	4.738700537808456E-195	protein deacylation
GO:0016810	16515	89	3	1	3358	1	1	false	0.026503871352002155	0.47742988666088054	8.081312179178957E-178	hydrolase activity, acting on carbon-nitrogen (but not peptide) bonds
GO:0033044	16515	319	3	2	1919	2	2	false	0.027560952681644452	0.47742988666088054	0.0	regulation of chromosome organization
GO:0051099	16515	151	3	1	9431	2	3	false	0.03176737262228808	0.47742988666088054	0.0	positive regulation of binding
GO:0071922	16515	4	3	1	120	1	4	false	0.0333333333333336	0.47742988666088054	1.217349173480783E-7	regulation of cohesin loading
GO:0000118	16515	69	3	1	2004	1	2	false	0.034431137724540206	0.47742988666088054	8.254085432245484E-130	histone deacetylase complex
GO:0070034	16515	22	3	1	623	1	1	false	0.03531300160513293	0.47742988666088054	5.431817106050236E-41	telomerase RNA binding
GO:0051236	16515	181	3	1	4806	1	2	false	0.037661256762280326	0.47742988666088054	0.0	establishment of RNA localization
GO:0071921	16515	4	3	1	103	1	3	false	0.038834951456309975	0.47742988666088054	2.2617909992026931E-7	cohesin loading
GO:0031072	16515	120	3	1	5904	2	1	false	0.04024066583199046	0.47742988666088054	6.555799756571216E-254	heat shock protein binding
GO:0007059	16515	293	3	1	12841	2	1	false	0.0451161716472234	0.47742988666088054	0.0	chromosome segregation
GO:0033043	16515	1180	3	2	5370	2	2	false	0.04825342255493068	0.47742988666088054	0.0	regulation of organelle organization
GO:0051128	16515	2242	3	2	10141	2	2	false	0.04886059227568546	0.47742988666088054	0.0	regulation of cellular component organization
GO:0042826	16515	109	3	1	2163	1	1	false	0.050392972723106964	0.47742988666088054	6.925434575761604E-187	histone deacetylase binding
GO:0007062	16515	54	3	1	2114	2	3	false	0.05044726948240317	0.47742988666088054	1.2709883528846492E-108	sister chromatid cohesion
GO:0043388	16515	53	3	1	1981	2	3	false	0.05280569450182025	0.47742988666088054	1.5880001709891556E-105	positive regulation of DNA binding
GO:1903321	16515	79	3	1	1488	1	3	false	0.05309139784950406	0.47742988666088054	1.7040598787480632E-133	negative regulation of protein modification by small protein conjugation or removal
GO:0051276	16515	1114	3	2	4814	2	1	false	0.05351289019454055	0.47742988666088054	0.0	chromosome organization
GO:0060249	16515	397	3	2	1707	2	1	false	0.0539850048521137	0.47742988666088054	0.0	anatomical structure homeostasis
GO:0006406	16515	109	3	1	3670	2	4	false	0.0585262932751288	0.4904041066232506	2.0626198482553789E-212	mRNA export from nucleus
GO:0009892	16515	2467	3	2	10162	2	3	false	0.058917807862864026	0.4904041066232506	0.0	negative regulation of metabolic process
GO:0051098	16515	310	3	1	9563	2	2	false	0.0637856552644384	0.5157525839953162	0.0	regulation of binding
GO:2000278	16515	103	3	1	2623	2	3	false	0.07700843881471764	0.6030231524897502	5.506077260194882E-188	regulation of DNA biosynthetic process
GO:0015931	16515	199	3	1	2500	1	2	false	0.07959999999992146	0.6030231524897502	8.366965467777354E-301	nucleobase-containing compound transport
GO:0034502	16515	101	3	1	1178	1	1	false	0.08573853989810443	0.6030231524897502	5.0788582139407825E-149	protein localization to chromosome
GO:0010605	16515	2252	3	2	7683	2	3	false	0.08588923709370858	0.6030231524897502	0.0	negative regulation of macromolecule metabolic process
GO:0031397	16515	71	3	1	812	1	3	false	0.08743842364532206	0.6030231524897502	5.254160417574559E-104	negative regulation of protein ubiquitination
GO:1903320	16515	217	3	1	2456	1	2	false	0.08835504885996776	0.6030231524897502	8.50003E-318	regulation of protein modification by small protein conjugation or removal
GO:0071166	16515	125	3	1	2730	2	1	false	0.08949460213628802	0.6030231524897502	1.015110550149462E-219	ribonucleoprotein complex localization
GO:0140097	16515	305	3	1	6357	2	1	false	0.09366245224693424	0.6164296275786603	0.0	catalytic activity, acting on DNA
GO:0035303	16515	183	3	1	1839	1	2	false	0.09951060358889463	0.6193700085783787	5.425185702300607E-258	regulation of dephosphorylation
GO:0051101	16515	106	3	1	2064	2	2	false	0.10009929469770266	0.6193700085783787	7.78922516012419E-181	regulation of DNA binding
GO:0010629	16515	1372	3	2	4323	2	3	false	0.10067498372652091	0.6193700085783787	0.0	negative regulation of gene expression
GO:0016569	16515	437	3	1	4154	1	2	false	0.10519980741450526	0.6321197230288117	0.0	covalent chromatin modification
GO:0019902	16515	238	3	1	2163	1	1	false	0.11003236245963954	0.6321197230288117	0.0	phosphatase binding
GO:0016570	16515	421	3	1	3779	1	2	false	0.1114051336332747	0.6321197230288117	0.0	histone modification
GO:0032504	16515	704	3	1	6150	1	2	false	0.11447154471559436	0.6321197230288117	0.0	multicellular organism reproduction
GO:0016779	16515	197	3	1	1632	1	1	false	0.12071078431364186	0.6321197230288117	2.828839163389177E-260	nucleotidyltransferase activity
GO:1901363	16515	3236	3	2	9221	2	1	false	0.12313282823111685	0.6321197230288117	0.0	heterocyclic compound binding
GO:0006611	16515	172	3	1	1377	1	2	false	0.12490922294851708	0.6321197230288117	1.8894853900743452E-224	protein export from nucleus
GO:0097159	16515	3307	3	2	9221	2	1	false	0.12859618982611656	0.6321197230288117	0.0	organic cyclic compound binding
GO:0031400	16515	549	3	1	4015	1	3	false	0.13673723536734986	0.6321197230288117	0.0	negative regulation of protein modification process
GO:0033045	16515	70	3	1	978	2	4	false	0.13809437094066612	0.6321197230288117	7.135848047239076E-109	regulation of sister chromatid segregation
GO:0044389	16515	301	3	1	2163	1	1	false	0.13915857605189538	0.6321197230288117	0.0	ubiquitin-like protein ligase binding
GO:0065008	16515	3583	3	2	9584	2	1	false	0.13974108034615118	0.6321197230288117	0.0	regulation of biological quality
GO:0006403	16515	209	3	1	2808	2	1	false	0.14334508661136544	0.6321197230288117	2.7E-322	RNA localization
GO:0070933	16515	11	3	1	74	1	1	false	0.14864864864864794	0.6321197230288117	2.39244620176399E-13	histone H4 deacetylation
GO:0031647	16515	277	3	1	3583	2	1	false	0.1486621871101361	0.6321197230288117	0.0	regulation of protein stability
GO:0016311	16515	451	3	1	2991	1	1	false	0.1507856904046252	0.6321197230288117	0.0	dephosphorylation
GO:0032991	16515	4639	3	2	11845	2	1	false	0.15336337349872545	0.6321197230288117	0.0	protein-containing complex
GO:0003006	16515	848	3	1	5486	1	2	false	0.15457528253737063	0.6321197230288117	0.0	developmental process involved in reproduction
GO:0098813	16515	235	3	1	1468	1	2	false	0.16008174386927895	0.6321197230288117	1.417335171881471E-279	nuclear chromosome segregation
GO:0044270	16515	526	3	1	6074	2	2	false	0.1657109383851634	0.6321197230288117	0.0	cellular nitrogen compound catabolic process
GO:0051721	16515	31	3	1	186	1	1	false	0.16666666666667385	0.6321197230288117	5.135758477908186E-36	protein phosphatase 2A binding
GO:0016575	16515	74	3	1	434	1	2	false	0.17050691244237756	0.6321197230288117	1.6410556782619386E-85	histone deacetylation
GO:0032269	16515	939	3	1	5476	1	4	false	0.17147552958331283	0.6321197230288117	0.0	negative regulation of cellular protein metabolic process
GO:0019219	16515	2640	3	2	6350	2	4	false	0.17280816744640015	0.6321197230288117	0.0	regulation of nucleobase-containing compound metabolic process
GO:0007063	16515	18	3	1	103	1	2	false	0.17475728155339446	0.6321197230288117	1.8213000235557105E-20	regulation of sister chromatid cohesion
GO:0071897	16515	390	3	1	4242	2	3	false	0.1754426630046445	0.6321197230288117	0.0	DNA biosynthetic process
GO:0071824	16515	302	3	1	1711	1	1	false	0.17650496785509426	0.6321197230288117	0.0	protein-DNA complex subunit organization
GO:0046700	16515	523	3	1	5652	2	2	false	0.17651962218898268	0.6321197230288117	0.0	heterocycle catabolic process
GO:0031323	16515	4758	3	2	11275	2	3	false	0.1780586220192628	0.6321197230288117	0.0	regulation of cellular metabolic process
GO:0051169	16515	335	3	1	1873	1	1	false	0.17885744794436112	0.6321197230288117	0.0	nuclear transport
GO:0019439	16515	540	3	1	5673	2	2	false	0.1813299431118984	0.6321197230288117	0.0	aromatic compound catabolic process
GO:0051704	16515	905	3	1	13878	3	1	false	0.18316553312947192	0.6321197230288117	0.0	multi-organism process
GO:0019222	16515	5105	3	2	11880	2	2	false	0.1846333242934966	0.6321197230288117	0.0	regulation of metabolic process
GO:0006401	16515	383	3	1	3918	2	3	false	0.1859745930189969	0.6321197230288117	0.0	RNA catabolic process
GO:1901361	16515	560	3	1	5697	2	2	false	0.18694789096438574	0.6321197230288117	0.0	organic cyclic compound catabolic process
GO:0009889	16515	2875	3	2	6647	2	2	false	0.18704176719366894	0.6321197230288117	0.0	regulation of biosynthetic process
GO:0009059	16515	3643	3	2	8388	2	2	false	0.18859668200324106	0.6321197230288117	0.0	macromolecule biosynthetic process
GO:0031326	16515	2783	3	2	6367	2	3	false	0.191015604780105	0.6321197230288117	0.0	regulation of cellular biosynthetic process
GO:0005654	16515	1101	3	1	10934	2	2	false	0.19125894286302064	0.6321197230288117	0.0	nucleoplasm
GO:0006333	16515	141	3	1	713	1	1	false	0.19775596072929155	0.6321197230288117	2.7778609116804827E-153	chromatin assembly or disassembly
GO:0034645	16515	3359	3	2	7536	2	3	false	0.19863992803618946	0.6321197230288117	0.0	cellular macromolecule biosynthetic process
GO:0008134	16515	635	3	1	5904	2	1	false	0.20355675562487915	0.6321197230288117	0.0	transcription factor binding
GO:0071426	16515	124	3	1	603	1	4	false	0.20563847429522758	0.6321197230288117	2.1368692212776998E-132	ribonucleoprotein complex export from nucleus
GO:0006325	16515	713	3	1	6509	2	2	false	0.2070971090742691	0.6321197230288117	0.0	chromatin organization
GO:0034655	16515	492	3	1	4444	2	5	false	0.20918736032908547	0.6321197230288117	0.0	nucleobase-containing compound catabolic process
GO:0022402	16515	1438	3	1	12841	2	2	false	0.21143718972495448	0.6321197230288117	0.0	cell cycle process
GO:0005634	16515	3375	3	2	7335	2	1	false	0.21167902750705916	0.6321197230288117	0.0	nucleus
GO:0051641	16515	2730	3	2	5875	2	1	false	0.21588594527755847	0.6321197230288117	0.0	cellular localization
GO:0034061	16515	127	3	1	582	1	3	false	0.21821305841924213	0.6321197230288117	6.1790157365414E-132	DNA polymerase activity
GO:0042592	16515	1707	3	2	3583	2	1	false	0.2269029583680455	0.6321197230288117	0.0	homeostatic process
GO:0007049	16515	1553	3	1	12841	2	1	false	0.22726309152239643	0.6321197230288117	0.0	cell cycle
GO:0033036	16515	2808	3	2	5875	2	1	false	0.22840084324133064	0.6321197230288117	0.0	macromolecule localization
GO:0090304	16515	3833	3	2	8019	2	2	false	0.2284431048964872	0.6321197230288117	0.0	nucleic acid metabolic process
GO:0010467	16515	3646	3	2	7606	2	1	false	0.22975165977491652	0.6321197230288117	0.0	gene expression
GO:0031396	16515	193	3	1	826	1	2	false	0.2336561743341094	0.6321197230288117	2.883176908307371E-194	regulation of protein ubiquitination
GO:0010468	16515	2644	3	2	5456	2	2	false	0.23479535307561053	0.6321197230288117	0.0	regulation of gene expression
GO:0010556	16515	2677	3	2	5514	2	3	false	0.23565666432597732	0.6321197230288117	0.0	regulation of macromolecule biosynthetic process
GO:0051726	16515	1069	3	1	8439	2	2	false	0.23731441800505884	0.6321197230288117	0.0	regulation of cell cycle
GO:0031078	16515	10	3	1	41	1	2	false	0.243902439024392	0.6321197230288117	8.919815610142691E-10	histone deacetylase activity (H3-K14 specific)
GO:0006139	16515	4384	3	2	8848	2	5	false	0.24547138607482588	0.6321197230288117	0.0	nucleobase-containing compound metabolic process
GO:0000003	16515	1253	3	1	13878	3	1	false	0.2471573889782242	0.6321197230288117	0.0	reproduction
GO:0022414	16515	1253	3	1	13878	3	2	false	0.2471573889782242	0.6321197230288117	0.0	reproductive process
GO:0006278	16515	97	3	1	390	1	1	false	0.24871794871797653	0.6321197230288117	2.1118126187970548E-94	RNA-dependent DNA biosynthetic process
GO:0065004	16515	263	3	1	1030	1	2	false	0.25533980582518234	0.6321197230288117	2.5660262261842738E-253	protein-DNA complex assembly
GO:0009058	16515	4757	3	2	9406	2	1	false	0.2557473975415584	0.6321197230288117	0.0	biosynthetic process
GO:0016043	16515	6509	3	2	12854	2	2	false	0.256400585566798	0.6321197230288117	0.0	cellular component organization
GO:0046483	16515	4528	3	2	8863	2	1	false	0.2609783119283883	0.6321197230288117	0.0	heterocycle metabolic process
GO:0051171	16515	4412	3	2	8635	2	2	false	0.26103465930102876	0.6321197230288117	0.0	regulation of nitrogen compound metabolic process
GO:0080090	16515	4581	3	2	8908	2	2	false	0.26443206049511014	0.6321197230288117	0.0	regulation of primary metabolic process
GO:0048519	16515	4686	3	2	13878	3	2	false	0.2650266090557969	0.6321197230288117	0.0	negative regulation of biological process
GO:0006725	16515	4570	3	2	8863	2	1	false	0.2658427758868606	0.6321197230288117	0.0	cellular aromatic compound metabolic process
GO:0044249	16515	4600	3	2	8896	2	2	false	0.26735020078451593	0.6321197230288117	0.0	cellular biosynthetic process
GO:1901576	16515	4681	3	2	9027	2	2	false	0.2688720896889488	0.6321197230288117	0.0	organic substance biosynthetic process
GO:1990904	16515	673	3	1	4639	2	1	false	0.26912890792751	0.6321197230288117	0.0	ribonucleoprotein complex
GO:0070932	16515	20	3	1	74	1	1	false	0.2702702702702693	0.6321197230288117	1.6978220822956228E-18	histone H3 deacetylation
GO:0044265	16515	1103	3	1	7226	2	3	false	0.28200441121478537	0.6388800578425937	0.0	cellular macromolecule catabolic process
GO:1901360	16515	4777	3	2	8995	2	1	false	0.28201064930711245	0.6388800578425937	0.0	organic cyclic compound metabolic process
GO:0003824	16515	6357	3	2	11969	2	1	false	0.28206984018158265	0.6388800578425937	0.0	catalytic activity
GO:0070647	16515	1066	3	1	3764	1	1	false	0.2832093517531884	0.6388800578425937	0.0	protein modification by small protein conjugation or removal
GO:0000819	16515	175	3	1	1132	2	2	false	0.28540364229435844	0.6388800578425937	6.231349964798849E-211	sister chromatid segregation
GO:0018130	16515	3081	3	2	5741	2	2	false	0.2879671681239359	0.6388800578425937	0.0	heterocycle biosynthetic process
GO:0019438	16515	3096	3	2	5759	2	2	false	0.2889634183881696	0.6388800578425937	0.0	aromatic compound biosynthetic process
GO:0044093	16515	1894	3	1	11969	2	2	false	0.2914548105110375	0.6393931114311908	0.0	positive regulation of molecular function
GO:1901362	16515	3230	3	2	5889	2	2	false	0.3007884887628265	0.6424306828381522	0.0	organic cyclic compound biosynthetic process
GO:0009057	16515	1319	3	1	8030	2	2	false	0.30155412656292	0.6424306828381522	0.0	macromolecule catabolic process
GO:0051248	16515	992	3	1	6003	2	4	false	0.30321660229407227	0.6424306828381522	0.0	negative regulation of protein metabolic process
GO:0034641	16515	5039	3	2	9147	2	2	false	0.30345384546731813	0.6424306828381522	0.0	cellular nitrogen compound metabolic process
GO:0046907	16515	1873	3	1	11294	2	3	false	0.304189793287323	0.6424306828381522	0.0	intracellular transport
GO:0060341	16515	720	3	1	4068	2	2	false	0.3226922499458799	0.6764585684050668	0.0	regulation of cellular localization
GO:0060255	16515	4602	3	2	7947	2	2	false	0.3353104387060816	0.6977415746604493	0.0	regulation of macromolecule metabolic process
GO:0051879	16515	41	3	1	120	1	1	false	0.3416666666666674	0.7057785888077874	4.473761349509658E-33	Hsp90 protein binding
GO:0006402	16515	345	3	1	1782	2	3	false	0.3498110432415346	0.7125899280575557	0.0	mRNA catabolic process
GO:0030544	16515	42	3	1	120	1	1	false	0.35000000000000087	0.7125899280575557	2.37845540100506E-33	Hsp70 protein binding
GO:0070727	16515	2015	3	2	3370	2	2	false	0.35744037316996113	0.716801510147393	0.0	cellular macromolecule localization
GO:0005694	16515	1624	3	1	4526	1	1	false	0.3588157313308635	0.716801510147393	0.0	chromosome
GO:1903827	16515	498	3	1	2490	2	3	false	0.36006428284401626	0.716801510147393	0.0	regulation of cellular protein localization
GO:1902679	16515	954	3	1	2613	1	5	false	0.3650975889776049	0.716801510147393	0.0	negative regulation of RNA biosynthetic process
GO:1905324	16515	69	3	1	335	2	2	false	0.3700062561444184	0.716801510147393	1.8970451705116388E-73	telomere-telomerase complex assembly
GO:0034654	16515	3033	3	2	4963	2	5	false	0.3734225773736057	0.716801510147393	0.0	nucleobase-containing compound biosynthetic process
GO:0017136	16515	14	3	1	37	1	2	false	0.378378378378378	0.716801510147393	1.637441930578085E-10	NAD-dependent histone deacetylase activity
GO:1901575	16515	1956	3	1	9133	2	2	false	0.3824871266493513	0.716801510147393	0.0	organic substance catabolic process
GO:0051179	16515	5875	3	2	13878	3	1	false	0.38589105521049927	0.716801510147393	0.0	localization
GO:0031503	16515	549	3	1	2531	2	1	false	0.38683767918059775	0.716801510147393	0.0	protein-containing complex localization
GO:0031399	16515	1687	3	1	4320	1	2	false	0.39050925925843455	0.716801510147393	0.0	regulation of protein modification process
GO:0045934	16515	1121	3	1	5079	2	4	false	0.3927452357500331	0.716801510147393	0.0	negative regulation of nucleobase-containing compound metabolic process
GO:0009890	16515	1224	3	1	5516	2	3	false	0.3945915845570433	0.716801510147393	0.0	negative regulation of biosynthetic process
GO:0031324	16515	2129	3	1	9593	2	4	false	0.3946292155779225	0.716801510147393	0.0	negative regulation of cellular metabolic process
GO:0004407	16515	36	3	1	91	1	3	false	0.39560439560439464	0.716801510147393	3.493322474201547E-26	histone deacetylase activity
GO:2000112	16515	2359	3	2	3737	2	3	false	0.3984205918120436	0.716801510147393	0.0	regulation of cellular macromolecule biosynthetic process
GO:0050794	16515	8239	3	2	12995	2	2	false	0.401954730578933	0.716801510147393	0.0	regulation of cellular process
GO:0044271	16515	3707	3	2	5830	2	2	false	0.4042642998397553	0.716801510147393	0.0	cellular nitrogen compound biosynthetic process
GO:1903507	16515	954	3	1	2359	1	3	false	0.4044086477324244	0.716801510147393	0.0	negative regulation of nucleic acid-templated transcription
GO:0031327	16515	1201	3	1	5235	2	4	false	0.40623620665384347	0.716801510147393	0.0	negative regulation of cellular biosynthetic process
GO:0044248	16515	2055	3	1	8923	2	2	false	0.40758748859335947	0.716801510147393	0.0	cellular catabolic process
GO:0005515	16515	5904	3	2	9221	2	1	false	0.40993045912445397	0.716801510147393	0.0	protein binding
GO:0032879	16515	2429	3	1	10462	2	2	false	0.41045963093603816	0.716801510147393	0.0	regulation of localization
GO:0051172	16515	1965	3	1	8407	2	3	false	0.4128574069046822	0.716801510147393	0.0	negative regulation of nitrogen compound metabolic process
GO:0000228	16515	1287	3	1	3007	1	2	false	0.4280013302296901	0.7328046609483729	0.0	nuclear chromosome
GO:0016071	16515	809	3	1	3298	2	1	false	0.43048433504294026	0.7328046609483729	0.0	mRNA metabolic process
GO:0032880	16515	928	3	1	3765	2	2	false	0.43225807362048685	0.7328046609483729	0.0	regulation of protein localization
GO:0034979	16515	16	3	1	37	1	1	false	0.43243243243243207	0.7328046609483729	7.76652299088412E-11	NAD-dependent protein deacetylase activity
GO:0009056	16515	2357	3	1	9406	2	1	false	0.43839672506740646	0.7331251465564199	0.0	catabolic process
GO:0065009	16515	3314	3	1	13061	2	2	false	0.44309929623488353	0.7331251465564199	0.0	regulation of molecular function
GO:0003723	16515	623	3	1	2455	2	1	false	0.44321470245888517	0.7331251465564199	0.0	RNA binding
GO:0051253	16515	1028	3	1	4032	2	4	false	0.4449629951202879	0.7331251465564199	0.0	negative regulation of RNA metabolic process
GO:0032210	16515	54	3	1	121	1	3	false	0.44628099173553953	0.7331251465564199	1.0401304157656078E-35	regulation of telomere maintenance via telomerase
GO:0010564	16515	696	3	1	1553	1	2	false	0.44816484224120373	0.7331251465564199	0.0	regulation of cell cycle process
GO:0043933	16515	1711	3	1	6509	2	1	false	0.4566644189757515	0.7395797779376949	0.0	protein-containing complex subunit organization
GO:0010558	16515	1157	3	1	4394	2	4	false	0.4573373185127088	0.7395797779376949	0.0	negative regulation of macromolecule biosynthetic process
GO:0044237	16515	8863	3	2	13059	2	2	false	0.4606020948724073	0.740627232095973	0.0	cellular metabolic process
GO:0071705	16515	2183	3	1	4702	1	1	false	0.4642705231834458	0.742308237632289	0.0	nitrogen compound transport
GO:0071840	16515	6683	3	2	13878	3	1	false	0.47234086918273366	0.7509689099927732	0.0	cellular component organization or biogenesis
GO:0051174	16515	1639	3	1	5798	2	2	false	0.4854922819014073	0.7645940156544568	0.0	regulation of phosphorus metabolic process
GO:1902494	16515	1314	3	1	4639	2	1	false	0.4863142149038948	0.7645940156544568	0.0	catalytic complex
GO:0065003	16515	1426	3	1	2900	1	2	false	0.49172413793162234	0.7688283482577299	0.0	protein-containing complex assembly
GO:0000122	16515	807	3	1	1574	1	3	false	0.5127064803044966	0.7902795082036059	0.0	negative regulation of transcription by RNA polymerase II
GO:0071168	16515	52	3	1	101	1	1	false	0.5148514851485059	0.7902795082036059	5.205089863920637E-30	protein localization to chromatin
GO:2000113	16515	1054	3	1	3468	2	4	false	0.5155358364856988	0.7902795082036059	0.0	negative regulation of cellular macromolecule biosynthetic process
GO:0044260	16515	6589	3	2	9167	2	2	false	0.516613812783276	0.7902795082036059	0.0	cellular macromolecule metabolic process
GO:0007283	16515	448	3	1	858	1	2	false	0.5221445221447325	0.7944456976718243	4.429377058526753E-257	spermatogenesis
GO:0071702	16515	2495	3	1	4702	1	1	false	0.5306252658462377	0.8030318194357501	0.0	organic substance transport
GO:0048523	16515	4164	3	1	12864	2	3	false	0.5426272538044857	0.8080126075950629	0.0	negative regulation of cellular process
GO:0006996	16515	4814	3	2	6509	2	1	false	0.5469657491843531	0.8080126075950629	0.0	organelle organization
GO:0019220	16515	1639	3	1	2991	1	2	false	0.547977265128627	0.8080126075950629	0.0	regulation of phosphate metabolic process
GO:0019953	16515	687	3	1	1253	1	2	false	0.5482841181164466	0.8080126075950629	0.0	sexual reproduction
GO:0045892	16515	874	3	1	2657	2	5	false	0.5497648289797825	0.8080126075950629	0.0	negative regulation of transcription, DNA-templated
GO:0003676	16515	2455	3	2	3307	2	2	false	0.5510474673704846	0.8080126075950629	0.0	nucleic acid binding
GO:0048609	16515	698	3	1	1253	1	2	false	0.5570630486829465	0.8126229009137829	0.0	multicellular organismal reproductive process
GO:0051168	16515	187	3	1	332	1	1	false	0.5632530120482061	0.8138384784645643	3.718405712381415E-98	nuclear export
GO:0006793	16515	3009	3	1	8863	2	1	false	0.563766767598372	0.8138384784645643	0.0	phosphorus metabolic process
GO:0006405	16515	132	3	1	233	1	2	false	0.5665236051502444	0.8138384784645643	1.0879899262778136E-68	RNA export from nucleus
GO:0016772	16515	1632	3	1	2841	1	1	false	0.5744456177411846	0.8202898550724649	0.0	transferase activity, transferring phosphorus-containing groups
GO:0000956	16515	199	3	1	345	1	1	false	0.5768115942028993	0.8202898550724649	1.9133725992856366E-101	nuclear-transcribed mRNA catabolic process
GO:0016811	16515	52	3	1	89	1	1	false	0.584269662921341	0.8267415730336976	6.724995294817868E-26	hydrolase activity, acting on carbon-nitrogen (but not peptide) bonds, in linear amides
GO:0031974	16515	3948	3	1	10934	2	1	false	0.5917966410028784	0.8303302444308706	0.0	membrane-enclosed lumen
GO:0005488	16515	9221	3	2	11969	2	1	false	0.5935119881858022	0.8303302444308706	0.0	binding
GO:0000184	16515	119	3	1	199	1	1	false	0.597989949748737	0.8303302444308706	1.011769723468725E-57	nuclear-transcribed mRNA catabolic process, nonsense-mediated decay
GO:0019899	16515	2163	3	1	5904	2	1	false	0.5985419429819703	0.8303302444308706	0.0	enzyme binding
GO:0003677	16515	1911	3	2	2455	2	1	false	0.6058540277547944	0.8315746628384529	0.0	DNA binding
GO:0051246	16515	2575	3	1	6895	2	4	false	0.6074803514880215	0.8315746628384529	0.0	regulation of protein metabolic process
GO:0032268	16515	2427	3	1	6488	2	3	false	0.6082542586839568	0.8315746628384529	0.0	regulation of cellular protein metabolic process
GO:0045184	16515	1978	3	1	5129	2	2	false	0.6226205550422915	0.847123159023887	0.0	establishment of protein localization
GO:0006357	16515	1292	3	1	2065	1	2	false	0.6256658595646695	0.8471934844823036	0.0	regulation of transcription by RNA polymerase II
GO:0034613	16515	2012	3	2	2533	2	2	false	0.6308718595430206	0.850174934527023	0.0	cellular protein localization
GO:0007004	16515	69	3	1	108	1	4	false	0.6388888888888941	0.8531403115923649	2.6350788226802518E-30	telomere maintenance via telomerase
GO:0022607	16515	2668	3	1	6683	2	2	false	0.6391015761751991	0.8531403115923649	0.0	cellular component assembly
GO:0044703	16515	843	3	1	1312	1	2	false	0.6425304878047864	0.8536907420129322	0.0	multi-organism reproductive process
GO:0043227	16515	7507	3	2	9283	2	1	false	0.6539507789273495	0.8648040674599996	0.0	membrane-bounded organelle
GO:0043231	16515	7335	3	2	9029	2	2	false	0.6599481570113728	0.8686759462056675	0.0	intracellular membrane-bounded organelle
GO:0043233	16515	3948	3	1	9283	2	2	false	0.6697388258474452	0.8774818875686434	0.0	organelle lumen
GO:0044085	16515	2890	3	1	6683	2	1	false	0.6779129683640159	0.8840984794793388	0.0	cellular component biogenesis
GO:0070013	16515	3948	3	1	9004	2	2	false	0.6847134177537803	0.887342473485048	0.0	intracellular organelle lumen
GO:0016740	16515	2841	3	1	6357	2	1	false	0.6941291458980873	0.887342473485048	0.0	transferase activity
GO:0034622	16515	991	3	1	1426	1	1	false	0.6949509116407051	0.887342473485048	0.0	cellular protein-containing complex assembly
GO:0036211	16515	3764	3	1	5415	1	2	false	0.6951061865182656	0.887342473485048	0.0	protein modification process
GO:0051252	16515	2375	3	1	5290	2	3	false	0.6964020271057917	0.887342473485048	0.0	regulation of RNA metabolic process
GO:0006366	16515	1511	3	1	2161	1	1	false	0.6992133271631297	0.887342473485048	0.0	transcription by RNA polymerase II
GO:0050789	16515	8917	3	2	13878	3	2	false	0.708015106412641	0.8913783197237307	0.0	regulation of biological process
GO:0043229	16515	9004	3	2	10673	2	2	false	0.711689257491939	0.8913783197237307	0.0	intracellular organelle
GO:0032041	16515	10	3	1	14	1	2	false	0.7142857142857149	0.8913783197237307	9.990009990009992E-4	NAD-dependent histone deacetylase activity (H3-K14 specific)
GO:0043170	16515	7606	3	2	8995	2	1	false	0.7149925038066675	0.8913783197237307	0.0	macromolecule metabolic process
GO:0043226	16515	9283	3	2	10934	2	1	false	0.7207945543817764	0.8946704337282575	0.0	organelle
GO:0006886	16515	1362	3	1	2870	2	3	false	0.7240044061033549	0.8947303359268535	0.0	intracellular protein transport
GO:0140096	16515	3053	3	1	6357	2	1	false	0.7299075076966711	0.8981035855572084	0.0	catalytic activity, acting on a protein
GO:0043228	16515	4536	3	1	9283	2	1	false	0.7385328993778939	0.8991575458487725	0.0	non-membrane-bounded organelle
GO:0006351	16515	2161	3	1	4421	2	3	false	0.7387346078618655	0.8991575458487725	0.0	transcription, DNA-templated
GO:0016070	16515	3298	3	2	3833	2	1	false	0.7402957886316749	0.8991575458487725	0.0	RNA metabolic process
GO:0003964	16515	96	3	1	128	1	2	false	0.7499999999999954	0.9010825670172871	6.766783843341207E-31	RNA-directed DNA polymerase activity
GO:0007276	16515	580	3	1	773	1	2	false	0.7503234152650463	0.9010825670172871	6.572703527412539E-188	gamete generation
GO:0043232	16515	4526	3	1	9010	2	2	false	0.7523530606771349	0.9010825670172871	0.0	intracellular non-membrane-bounded organelle
GO:0008152	16515	9406	3	2	13878	3	1	false	0.7554272586716739	0.9010825670172871	0.0	metabolic process
GO:0032774	16515	2371	3	1	4657	2	3	false	0.759096438354022	0.9010825670172871	0.0	RNA biosynthetic process
GO:0032502	16515	5265	3	1	13878	3	1	false	0.7609849240888042	0.9010825670172871	0.0	developmental process
GO:0043412	16515	3949	3	1	7606	2	1	false	0.768859734420933	0.9041338876097562	0.0	macromolecule modification
GO:0065007	16515	9584	3	2	13878	3	1	false	0.7720556775335542	0.9041338876097562	0.0	biological regulation
GO:0015833	16515	1929	3	1	2495	1	2	false	0.7731462925850212	0.9041338876097562	0.0	peptide transport
GO:0016787	16515	3358	3	1	6357	2	1	false	0.7774784920661009	0.9054584907601092	0.0	hydrolase activity
GO:0019903	16515	186	3	1	238	1	1	false	0.7815126050419079	0.9064265050281145	8.720950114013396E-54	protein phosphatase binding
GO:0006807	16515	8339	3	2	9406	2	1	false	0.7859810771650153	0.9078883462763239	0.0	nitrogen compound metabolic process
GO:0005622	16515	10525	3	2	11845	2	1	false	0.7895315334192725	0.9082822112099761	0.0	intracellular
GO:0010833	16515	80	3	1	146	2	1	false	0.7973547472838527	0.9090778749765607	3.3156225044677518E-43	telomere maintenance via telomere lengthening
GO:0051028	16515	145	3	1	181	1	1	false	0.8011049723757464	0.9090778749765607	8.233208751064726E-39	mRNA transport
GO:0048232	16515	465	3	1	580	1	1	false	0.8017241379312364	0.9090778749765607	8.698010733899691E-125	male gamete generation
GO:0006464	16515	3764	3	1	4687	1	2	false	0.8030723277178098	0.9090778749765607	0.0	cellular protein modification process
GO:0008104	16515	2531	3	2	2808	2	1	false	0.8124060524294807	0.912450396825409	0.0	protein localization
GO:0003720	16515	78	3	1	96	1	1	false	0.8125000000000109	0.912450396825409	7.311071215984148E-20	telomerase activity
GO:0032501	16515	6028	3	1	13878	3	1	false	0.8190509873980014	0.9152291193670231	0.0	multicellular organismal process
GO:0006355	16515	1873	3	1	3216	2	4	false	0.8256863040920847	0.9152291193670231	0.0	regulation of transcription, DNA-templated
GO:0033365	16515	1178	3	1	2012	2	1	false	0.8282997193367079	0.9152291193670231	0.0	protein localization to organelle
GO:0019538	16515	5250	3	1	8935	2	3	false	0.8299343478638259	0.9152291193670231	0.0	protein metabolic process
GO:0032446	16515	886	3	1	1066	1	1	false	0.8311444652909008	0.9152291193670231	1.8746522401419E-209	protein modification by small protein conjugation
GO:0110165	16515	10934	3	2	11845	2	1	false	0.8520889902826382	0.9329025455203758	0.0	cellular anatomical entity
GO:0031981	16515	2789	3	1	4497	2	2	false	0.8557976966857668	0.9329025455203758	0.0	nuclear lumen
GO:0044238	16515	8708	3	2	9406	2	1	false	0.8570836107254336	0.9329025455203758	0.0	primary metabolic process
GO:0008150	16515	13878	3	3	14589	3	1	false	0.8607945342954457	0.9333519279908472	0.0	biological_process
GO:1904356	16515	61	3	1	96	2	2	false	0.8695175438596014	0.9392116981384244	5.288916159544808E-27	regulation of telomere maintenance via telomere lengthening
GO:0071427	16515	109	3	1	124	1	1	false	0.8790322580644931	0.9458788176131239	1.2535992569004354E-19	mRNA-containing ribonucleoprotein complex export from nucleus
GO:0044267	16515	4687	3	1	7022	2	2	false	0.8894578420404158	0.9483594599772737	0.0	cellular protein metabolic process
GO:2001141	16515	2128	3	1	3182	2	4	false	0.8903508832590206	0.9483594599772737	0.0	regulation of RNA biosynthetic process
GO:0042886	16515	1950	3	1	2183	1	1	false	0.8932661475035535	0.9483594599772737	3.676E-321	amide transport
GO:1901564	16515	6170	3	1	9003	2	2	false	0.9010049305309522	0.9483594599772737	0.0	organonitrogen compound metabolic process
GO:1903506	16515	2128	3	1	2359	1	2	false	0.9020771513364592	0.9483594599772737	0.0	regulation of nucleic acid-templated transcription
GO:0005575	16515	11845	3	2	14589	3	1	false	0.9071973142816022	0.9483594599772737	0.0	cellular_component
GO:0050657	16515	181	3	1	199	1	1	false	0.9095477386934379	0.9483594599772737	5.903810043998575E-26	nucleic acid transport
GO:0016567	16515	807	3	1	886	1	1	false	0.9108352144466583	0.9483594599772737	4.584485883610353E-115	protein ubiquitination
GO:0071704	16515	8995	3	2	9406	2	1	false	0.9145138279251911	0.9483594599772737	0.0	organic substance metabolic process
GO:0003674	16515	11969	3	2	14589	3	1	false	0.9148485249957446	0.9483594599772737	0.0	molecular_function
GO:0006476	16515	90	3	1	97	1	1	false	0.9278350515463719	0.9583113853562892	7.784378456034053E-11	protein deacetylation
GO:0015031	16515	1899	3	1	2008	1	2	false	0.945717131473267	0.9708580095334329	2.850273740397961E-183	protein transport
GO:0031625	16515	285	3	1	301	1	1	false	0.9468438538205918	0.9708580095334329	6.914283224319179E-27	ubiquitin protein ligase binding
GO:0043565	16515	1505	3	1	1911	2	1	false	0.9549508083545735	0.9756356634091852	0.0	sequence-specific DNA binding
GO:0051234	16515	4792	3	1	5875	2	1	false	0.9660442049034544	0.9834191006750993	0.0	establishment of localization
GO:0006810	16515	4702	3	1	4792	1	1	false	0.9812186978288634	0.9946406367418514	1.9528703698435357E-193	transport
GO:0009987	16515	12841	3	2	13878	3	1	false	0.9840967430661428	0.9946406367418514	0.0	cellular process
GO:0006913	16515	332	3	1	335	1	1	false	0.9910447761195128	0.9949388443690911	1.6103331859880216E-7	nucleocytoplasmic transport
GO:0006796	16515	2991	3	1	3009	1	1	false	0.9940179461596822	0.9949388443690911	1.6476590431454356E-47	phosphate-containing compound metabolic process
GO:0097659	16515	2359	3	1	2371	1	1	false	0.9949388443690911	0.9949388443690911	1.5605119001577283E-32	nucleic acid-templated transcription
GO:0000000	16515	14589	3	3	0	0	0	true	1.0	1.0	1.0	Gene Ontology
GO:0050658	16515	181	3	1	181	1	2	true	1.0	1.0	1.0	RNA transport
