## Supplementary File S4 for "PIGNON: A protein-protein interaction-guided functional enrichment analysis for quantitative proteomics": table-mcl2_cluster1142-Parent-Child-Union-Benjamini-Hochberg.txt

ID	Pop.total	Pop.term	Study.total	Study.term	Pop.family	Study.family	nparents	is.trivial	p	p.adjusted	p.min	name
GO:0018200	16515	22	3	2	1150	2	1	false	3.496424111703776E-4	0.04964922238619362	6.356227504838506E-47	peptidyl-glutamic acid modification
GO:0070739	16515	5	3	1	3054	2	2	false	0.003272249203168063	0.1207123730183555	4.531675802672043E-16	protein-glutamic acid ligase activity
GO:0021680	16515	22	3	1	4812	1	2	false	0.004571903574398244	0.1207123730183555	1.1494296678683466E-60	cerebellar Purkinje cell layer development
GO:0021772	16515	25	3	1	4812	1	2	false	0.005195344970907068	0.1207123730183555	1.4441988562117033E-67	olfactory bulb development
GO:0021988	16515	26	3	1	4812	1	2	false	0.005403158769743366	0.1207123730183555	7.843987938484878E-70	olfactory lobe development
GO:0021692	16515	14	3	1	2367	1	3	false	0.005914659907059412	0.1207123730183555	5.228307847931007E-37	cerebellar Purkinje cell layer morphogenesis
GO:0021533	16515	20	3	1	3361	1	2	false	0.005950609937524567	0.1207123730183555	7.609445275133183E-53	cell differentiation in hindbrain
GO:0021695	16515	42	3	1	4812	1	2	false	0.008728179551123837	0.15050586157060977	3.697718903358218E-104	cerebellar cortex development
GO:0015074	16515	10	3	1	942	1	1	false	0.010615711252654815	0.15050586157060977	6.919435285860036E-24	DNA integration
GO:0021696	16515	27	3	1	2371	1	3	false	0.011387600168707995	0.15050586157060977	9.514021789431195E-64	cerebellar cortex morphogenesis
GO:0021694	16515	12	3	1	991	1	3	false	0.012108980827448306	0.15050586157060977	5.7080713564843595E-28	cerebellar Purkinje cell layer formation
GO:0021587	16515	31	3	1	2391	1	3	false	0.01296528649100474	0.15050586157060977	1.8360209678377174E-71	cerebellum morphogenesis
GO:0021575	16515	33	3	1	2395	1	2	false	0.013778705636745965	0.15050586157060977	3.2944574099546943E-75	hindbrain morphogenesis
GO:0021549	16515	87	3	1	4812	1	2	false	0.01807980049875633	0.18295926849546623	2.000632996655881E-188	cerebellum development
GO:0022037	16515	93	3	1	4812	1	2	false	0.019326683291774602	0.18295926849546623	9.898357943540529E-199	metencephalon development
GO:0021697	16515	21	3	1	994	1	2	false	0.021126760563383213	0.187500000000026	7.171657416102002E-44	cerebellar cortex formation
GO:0008092	16515	957	3	2	5904	2	1	false	0.026251292921171832	0.20190751192199094	0.0	cytoskeletal protein binding
GO:0018410	16515	9	3	1	342	1	1	false	0.02631578947368632	0.20190751192199094	6.304153513610184E-18	C-terminal protein amino acid modification
GO:0030902	16515	130	3	1	4812	1	2	false	0.027015793848717096	0.20190751192199094	7.447499875037976E-259	hindbrain development
GO:0046530	16515	54	3	1	1250	1	1	false	0.043200000000004124	0.3067200000000293	4.311283074798187E-96	photoreceptor cell differentiation
GO:0021537	16515	228	3	1	4812	1	2	false	0.04738154613467435	0.31094368456732074	0.0	telencephalon development
GO:0016874	16515	155	3	1	6357	2	1	false	0.04817437366535955	0.31094368456732074	9.95913586E-316	ligase activity
GO:0021702	16515	11	3	1	157	1	3	false	0.07006369426751359	0.4241999168745599	3.9986234132630546E-17	cerebellar Purkinje cell differentiation
GO:0030900	16515	345	3	1	4812	1	2	false	0.07169576059851716	0.4241999168745599	0.0	forebrain development
GO:0016879	16515	12	3	1	155	1	1	false	0.07741935483870936	0.43274123501839235	3.855073399371687E-18	ligase activity, forming carbon-nitrogen bonds
GO:0048880	16515	327	3	1	4127	1	1	false	0.07923431063717043	0.43274123501839235	0.0	sensory system development
GO:0008238	16515	91	3	1	1042	1	1	false	0.08733205374278932	0.4553935860057358	1.834185287485497E-133	exopeptidase activity
GO:0021953	16515	154	3	1	1715	1	2	false	0.08979591836732818	0.4553935860057358	3.088916389076595E-224	central nervous system neuron differentiation
GO:0018193	16515	1150	3	2	3764	2	1	false	0.09328977292449955	0.4567981984578944	0.0	peptidyl-amino acid modification
GO:0007005	16515	503	3	1	4814	1	1	false	0.10448691317015418	0.4945713890053965	0.0	mitochondrion organization
GO:0036064	16515	125	3	1	1130	1	2	false	0.11061946902659897	0.5067085355411953	5.42481356598006E-170	ciliary basal body
GO:0050905	16515	95	3	1	817	1	1	false	0.11627906976743481	0.515988372092992	6.663080425692171E-127	neuromuscular process
GO:0005929	16515	647	3	1	9587	2	3	false	0.13042648445339042	0.544786471835689	0.0	cilium
GO:0005815	16515	738	3	1	10934	2	2	false	0.13044183128460157	0.544786471835689	0.0	microtubule organizing center
GO:0015631	16515	354	3	2	957	2	1	false	0.13658661350190696	0.5501305357945793	5.238274028515363E-273	tubulin binding
GO:0030990	16515	647	3	1	4639	1	1	false	0.1394697133000342	0.5501305357945793	0.0	intraciliary transport particle
GO:0060322	16515	701	3	1	4812	1	1	false	0.14567747298423697	0.559086517939504	0.0	head development
GO:0008237	16515	160	3	1	1042	1	1	false	0.15355086372358506	0.5720779487180712	2.567491445383033E-193	metallopeptidase activity
GO:0007423	16515	491	3	1	3125	1	1	false	0.15712000000003365	0.5720779487180712	0.0	sensory organ development
GO:0043687	16515	342	3	1	3764	2	1	false	0.17348784221754368	0.6158818398722801	0.0	post-translational protein modification
GO:0048646	16515	989	3	1	5265	1	2	false	0.18784425451145495	0.6505825400152829	0.0	anatomical structure formation involved in morphogenesis
GO:0090596	16515	224	3	1	1143	1	2	false	0.19597550306211656	0.6533194349592993	8.369270374267982E-245	sensory organ morphogenesis
GO:0097730	16515	128	3	1	647	1	1	false	0.19783616692429487	0.6533194349592993	4.413551942134972E-139	non-motile cilium
GO:0007420	16515	659	3	1	3235	1	3	false	0.20370942813013165	0.6574258816926976	0.0	brain development
GO:0007417	16515	893	3	1	4127	1	2	false	0.21637993699987298	0.6827989123107103	0.0	central nervous system development
GO:0140096	16515	3053	3	2	6357	2	1	false	0.23060845895344076	0.6982216323839622	0.0	catalytic activity, acting on a protein
GO:0043228	16515	4536	3	2	9283	2	1	false	0.23873737961927036	0.6982216323839622	0.0	non-membrane-bounded organelle
GO:0009887	16515	957	3	1	3945	1	2	false	0.24258555133069343	0.6982216323839622	0.0	animal organ morphogenesis
GO:0008235	16515	48	3	1	197	1	2	false	0.24365482233501298	0.6982216323839622	4.724660014924867E-47	metalloexopeptidase activity
GO:0003008	16515	1482	3	1	6028	1	1	false	0.2458526874591416	0.6982216323839622	0.0	system process
GO:0043232	16515	4526	3	2	9010	2	2	false	0.2523084265592556	0.7021943116809405	0.0	intracellular non-membrane-bounded organelle
GO:0099080	16515	1510	3	1	10934	2	1	false	0.25714157892541484	0.7021943116809405	0.0	supramolecular complex
GO:0001754	16515	39	3	1	143	1	2	false	0.2727272727272619	0.7171717171717183	5.450387223610733E-36	eye photoreceptor cell differentiation
GO:0035609	16515	3	3	1	11	1	2	false	0.27272727272727315	0.7171717171717183	0.006060606060606057	C-terminal protein deglutamylation
GO:0003824	16515	6357	3	2	11969	2	1	false	0.28206984018158265	0.7282530419233588	0.0	catalytic activity
GO:0008152	16515	9406	3	3	13878	3	1	false	0.311307534642788	0.7419086400222045	0.0	metabolic process
GO:0044237	16515	8863	3	3	13059	3	2	false	0.31258291817970607	0.7419086400222045	0.0	cellular metabolic process
GO:0005874	16515	523	3	1	1665	1	2	false	0.31411411411416323	0.7419086400222045	0.0	microtubule
GO:0042995	16515	1906	3	1	10934	2	1	false	0.3182634551571402	0.7419086400222045	0.0	cell projection
GO:0048592	16515	130	3	1	408	1	2	false	0.31862745098041195	0.7419086400222045	3.0256335327197945E-110	eye morphogenesis
GO:0005730	16515	890	3	1	5098	2	2	false	0.31870723268559487	0.7419086400222045	0.0	nucleolus
GO:0006259	16515	942	3	1	7103	3	2	false	0.3474705309132695	0.7958196030594238	0.0	DNA metabolic process
GO:0004181	16515	22	3	1	62	1	2	false	0.3548387096774241	0.7997951868919717	2.9141727086559436E-17	metallocarboxypeptidase activity
GO:0044260	16515	6589	3	3	9167	3	2	false	0.37129680139556126	0.802191299376479	0.0	cellular macromolecule metabolic process
GO:0030182	16515	1250	3	1	3328	1	2	false	0.37560096153843164	0.802191299376479	0.0	neuron differentiation
GO:0098590	16515	2390	3	1	6329	1	2	false	0.37762679728146903	0.802191299376479	0.0	plasma membrane region
GO:0008233	16515	1074	3	1	5075	2	3	false	0.3784987116776345	0.802191299376479	0.0	peptidase activity
GO:0022008	16515	1450	3	1	3721	1	2	false	0.3896801934959465	0.8137439334768295	0.0	neurogenesis
GO:0004180	16515	36	3	1	91	1	1	false	0.39560439560439464	0.8141423793597687	3.493322474201547E-26	carboxypeptidase activity
GO:0005515	16515	5904	3	2	9221	2	1	false	0.40993045912445397	0.8225108225108214	0.0	protein binding
GO:0035608	16515	5	3	1	22	2	1	false	0.4112554112554107	0.8225108225108214	3.79737221842484E-5	protein deglutamylation
GO:0009653	16515	2361	3	1	5265	1	2	false	0.448433048434521	0.8844096233014164	0.0	anatomical structure morphogenesis
GO:0005634	16515	3375	3	1	7335	1	1	false	0.46012269938630634	0.8950331960665138	0.0	nucleus
GO:0007399	16515	1971	3	1	4127	1	1	false	0.4775866246659873	0.9147326938575342	0.0	nervous system development
GO:0036211	16515	3764	3	2	5415	2	2	false	0.483133465065599	0.9147326938575342	0.0	protein modification process
GO:0099513	16515	1041	3	1	2082	1	2	false	0.4999999999999138	0.9220779220779212	0.0	polymeric cytoskeletal fiber
GO:0016881	16515	6	3	1	12	1	1	false	0.4999999999999995	0.9220779220779212	0.0010822510822510805	acid-amino acid ligase activity
GO:0006508	16515	1639	3	1	5250	2	1	false	0.526958967242649	0.9504701583262875	0.0	proteolysis
GO:0043412	16515	3949	3	2	7606	3	1	false	0.5287826937167374	0.9504701583262875	0.0	macromolecule modification
GO:0043167	16515	2941	3	1	9221	2	1	false	0.5361888512103605	0.95173521089839	0.0	ion binding
GO:0050877	16515	817	3	1	1482	1	1	false	0.5512820512820672	0.9664450775562166	0.0	nervous system process
GO:0046914	16515	976	3	1	1729	1	1	false	0.564488143435167	0.9694663473835503	0.0	transition metal ion binding
GO:0031974	16515	3948	3	1	10934	2	1	false	0.5917966410028784	0.9694663473835503	0.0	membrane-enclosed lumen
GO:0005488	16515	9221	3	2	11969	2	1	false	0.5935119881858022	0.9694663473835503	0.0	binding
GO:0035610	16515	3	3	1	5	1	1	false	0.5999999999999999	0.9694663473835503	0.10000000000000002	protein side chain deglutamylation
GO:0015630	16515	1194	3	1	1977	1	1	false	0.6039453717746771	0.9694663473835503	0.0	microtubule cytoskeleton
GO:0043170	16515	7606	3	3	8995	3	1	false	0.6045594349971944	0.9694663473835503	0.0	macromolecule metabolic process
GO:0048869	16515	3513	3	1	13027	3	2	false	0.6104894129143742	0.9694663473835503	0.0	cellular developmental process
GO:0031981	16515	2789	3	1	4497	1	2	false	0.6201912386041649	0.9694663473835503	0.0	nuclear lumen
GO:0043169	16515	1836	3	1	2941	1	1	false	0.6242774566465132	0.9694663473835503	0.0	cation binding
GO:0032991	16515	4639	3	1	11845	2	1	false	0.6299207126241301	0.9694663473835503	0.0	protein-containing complex
GO:0019538	16515	5250	3	2	8935	3	3	false	0.6300362904048815	0.9694663473835503	0.0	protein metabolic process
GO:0006464	16515	3764	3	2	4687	2	2	false	0.644891414680917	0.9694663473835503	0.0	cellular protein modification process
GO:0048513	16515	3125	3	1	4812	1	2	false	0.6494181213633105	0.9694663473835503	0.0	animal organ development
GO:0001654	16515	323	3	1	492	1	2	false	0.6565040650405117	0.9694663473835503	9.127290303776097E-137	eye development
GO:0043233	16515	3948	3	1	9283	2	2	false	0.6697388258474452	0.9694663473835503	0.0	organelle lumen
GO:0005856	16515	1977	3	1	4526	2	1	false	0.6828708774107175	0.9694663473835503	0.0	cytoskeleton
GO:0070013	16515	3948	3	1	9004	2	2	false	0.6847134177537803	0.9694663473835503	0.0	intracellular organelle lumen
GO:0007275	16515	4343	3	1	6284	1	2	false	0.6911203055396322	0.9694663473835503	0.0	multicellular organism development
GO:0006807	16515	8339	3	3	9406	3	1	false	0.6968018120303053	0.9694663473835503	0.0	nitrogen compound metabolic process
GO:0043229	16515	9004	3	2	10673	2	2	false	0.711689257491939	0.9694663473835503	0.0	intracellular organelle
GO:0043226	16515	9283	3	2	10934	2	1	false	0.7207945543817764	0.9694663473835503	0.0	organelle
GO:0006996	16515	4814	3	1	6509	1	1	false	0.7395913350707962	0.9694663473835503	0.0	organelle organization
GO:0044267	16515	4687	3	2	7022	3	2	false	0.7418478436469177	0.9694663473835503	0.0	cellular protein metabolic process
GO:0008270	16515	738	3	1	976	1	1	false	0.7561475409839682	0.9694663473835503	1.1877757905648653E-234	zinc ion binding
GO:0032502	16515	5265	3	1	13878	3	1	false	0.7609849240888042	0.9694663473835503	0.0	developmental process
GO:0018095	16515	11	3	1	22	2	1	false	0.7619047619047616	0.9694663473835503	1.4175710770137988E-6	protein polyglutamylation
GO:0071944	16515	5612	3	1	10934	2	1	false	0.7631083725987806	0.9694663473835503	0.0	cell periphery
GO:1901564	16515	6170	3	2	9003	3	2	false	0.7652867706170416	0.9694663473835503	0.0	organonitrogen compound metabolic process
GO:0016787	16515	3358	3	1	6357	2	1	false	0.7774784920661009	0.9694663473835503	0.0	hydrolase activity
GO:0005622	16515	10525	3	2	11845	2	1	false	0.7895315334192725	0.9694663473835503	0.0	intracellular
GO:0009987	16515	12841	3	3	13878	3	1	false	0.7921516040267216	0.9694663473835503	0.0	cellular process
GO:0044238	16515	8708	3	3	9406	3	1	false	0.7934676642863485	0.9694663473835503	0.0	primary metabolic process
GO:0097731	16515	102	3	1	128	1	1	false	0.7968749999999915	0.9694663473835503	1.0055047661638002E-27	9+0 non-motile cilium
GO:0120025	16515	1906	3	1	2390	1	2	false	0.797489539750139	0.9694663473835503	0.0	plasma membrane bounded cell projection
GO:0099081	16515	1229	3	1	1510	1	1	false	0.8139072847687637	0.9694663473835503	2.9472324095E-314	supramolecular polymer
GO:0032501	16515	6028	3	1	13878	3	1	false	0.8190509873980014	0.9694663473835503	0.0	multicellular organismal process
GO:0016020	16515	6329	3	1	10934	2	1	false	0.8226437359952804	0.9694663473835503	0.0	membrane
GO:0110165	16515	10934	3	2	11845	2	1	false	0.8520889902826382	0.9694663473835503	0.0	cellular anatomical entity
GO:0048731	16515	4127	3	1	4812	1	2	false	0.8576475477984249	0.9694663473835503	0.0	system development
GO:0090304	16515	3833	3	1	8019	3	2	false	0.8578037271187622	0.9694663473835503	0.0	nucleic acid metabolic process
GO:0071840	16515	6683	3	1	13878	3	1	false	0.8606764507703596	0.9694663473835503	0.0	cellular component organization or biogenesis
GO:0008150	16515	13878	3	3	14589	3	1	false	0.8607945342954457	0.9694663473835503	0.0	biological_process
GO:0005886	16515	5537	3	1	6400	1	2	false	0.8651562500031486	0.9694663473835503	0.0	plasma membrane
GO:0006139	16515	4384	3	1	8848	3	5	false	0.8716214215197442	0.9694663473835503	0.0	nucleobase-containing compound metabolic process
GO:0071704	16515	8995	3	3	9406	3	1	false	0.874545178066278	0.9694663473835503	0.0	organic substance metabolic process
GO:0016043	16515	6509	3	1	12854	3	2	false	0.8797525176564943	0.9694663473835503	0.0	cellular component organization
GO:0046483	16515	4528	3	1	8863	3	1	false	0.8830308143602525	0.9694663473835503	0.0	heterocycle metabolic process
GO:0006725	16515	4570	3	1	8863	3	1	false	0.8863985473680458	0.9694663473835503	0.0	cellular aromatic compound metabolic process
GO:1901360	16515	4777	3	1	8995	3	1	false	0.8969252869804196	0.9694663473835503	0.0	organic cyclic compound metabolic process
GO:0005575	16515	11845	3	2	14589	3	1	false	0.9071973142816022	0.9694663473835503	0.0	cellular_component
GO:0034641	16515	5039	3	1	9147	3	2	false	0.909451659158212	0.9694663473835503	0.0	cellular nitrogen compound metabolic process
GO:0048856	16515	4812	3	1	5265	1	1	false	0.9139601139625344	0.9694663473835503	0.0	anatomical structure development
GO:0003674	16515	11969	3	2	14589	3	1	false	0.9148485249957446	0.9694663473835503	0.0	molecular_function
GO:0046872	16515	1729	3	1	1836	1	1	false	0.9417211328980686	0.9840649108807785	1.6689959932889248E-176	metal ion binding
GO:0030154	16515	3328	3	1	3513	1	1	false	0.9473384571602879	0.9840649108807785	6.4067112836E-314	cell differentiation
GO:0048699	16515	1380	3	1	1450	1	1	false	0.9517241379311188	0.9840649108807785	3.2946673344839256E-121	generation of neurons
GO:0043227	16515	7507	3	1	9283	2	1	false	0.9634142970128743	0.9840649108807785	0.0	membrane-bounded organelle
GO:0043231	16515	7335	3	1	9029	2	2	false	0.9648164902476057	0.9840649108807785	0.0	intracellular membrane-bounded organelle
GO:0070011	16515	1042	3	1	1074	1	1	false	0.9702048417134437	0.9840649108807785	4.27162281241786E-62	peptidase activity, acting on L-amino acid peptides
GO:0150063	16515	324	3	1	327	1	1	false	0.9908256880734531	0.9951179820991239	1.7318191461262801E-7	visual system development
GO:0099512	16515	1223	3	1	1229	1	1	false	0.995117982099124	0.9951179820991239	2.1150941658829377E-16	supramolecular fiber
GO:0000000	16515	14589	3	3	0	0	0	true	1.0	1.0	1.0	Gene Ontology
