## Supplementary File S4 for "PIGNON: A protein-protein interaction-guided functional enrichment analysis for quantitative proteomics": table-mcl2_cluster1145-Parent-Child-Union-Benjamini-Hochberg.txt

ID	Pop.total	Pop.term	Study.total	Study.term	Pop.family	Study.family	nparents	is.trivial	p	p.adjusted	p.min	name
GO:0005929	16515	647	3	2	9587	2	3	false	0.004547960107788529	0.7276736172461646	0.0	cilium
GO:0097539	16515	42	3	1	4639	2	2	false	0.018027316075705405	0.8670576624209511	1.7326116001266571E-103	ciliary transition fiber
GO:0030990	16515	647	3	2	4639	2	1	false	0.01942592384466655	0.8670576624209511	0.0	intraciliary transport particle
GO:0042995	16515	1906	3	2	10934	2	1	false	0.030373823058682026	0.8670576624209511	0.0	cell projection
GO:0005516	16515	193	3	1	5904	1	1	false	0.0326897018969354	0.8670576624209511	0.0	calmodulin binding
GO:0022406	16515	171	3	1	12841	3	1	false	0.03942354530386645	0.8670576624209511	0.0	membrane docking
GO:0044782	16515	353	3	1	5329	1	2	false	0.0662413210733759	0.8670576624209511	0.0	cilium organization
GO:0099111	16515	440	3	1	4764	1	2	false	0.09235936188093026	0.8670576624209511	0.0	microtubule-based transport
GO:0006903	16515	418	3	1	12903	3	3	false	0.09407933365405682	0.8670576624209511	0.0	vesicle targeting
GO:0051716	16515	5952	3	3	13037	3	2	false	0.09513422524139778	0.8670576624209511	0.0	cellular response to stimulus
GO:0030111	16515	337	3	1	2966	1	2	false	0.11362103843570846	0.8670576624209511	0.0	regulation of Wnt signaling pathway
GO:0035082	16515	338	3	1	2681	1	3	false	0.12607236105934883	0.8670576624209511	0.0	axoneme assembly
GO:1905349	16515	338	3	1	2668	1	2	false	0.1266866566718933	0.8670576624209511	0.0	ciliary transition zone assembly
GO:0005815	16515	738	3	1	10934	2	2	false	0.13044183128460157	0.8670576624209511	0.0	microtubule organizing center
GO:0006259	16515	942	3	1	7103	1	2	false	0.1326200197101316	0.8670576624209511	0.0	DNA metabolic process
GO:0070925	16515	771	3	1	5515	1	2	false	0.13980054397089461	0.8670576624209511	0.0	organelle assembly
GO:0030178	16515	193	3	1	1368	1	3	false	0.14108187134505973	0.8670576624209511	5.627415973182488E-241	negative regulation of Wnt signaling pathway
GO:0098590	16515	2390	3	2	6329	2	2	false	0.14256485757068196	0.8670576624209511	0.0	plasma membrane region
GO:0051656	16515	691	3	1	4820	1	2	false	0.14336099585058182	0.8670576624209511	0.0	establishment of organelle localization
GO:0051301	16515	649	3	1	12841	3	1	false	0.14410020507797272	0.8670576624209511	0.0	cell division
GO:0050896	16515	7281	3	3	13878	3	1	false	0.14438010959247394	0.8670576624209511	0.0	response to stimulus
GO:0005819	16515	351	3	1	4526	2	2	false	0.1491053532320969	0.8670576624209511	0.0	spindle
GO:0051649	16515	801	3	1	5310	1	3	false	0.15084745762674312	0.8670576624209511	0.0	establishment of localization in cell
GO:0032991	16515	4639	3	2	11845	2	1	false	0.15336337349872545	0.8670576624209511	0.0	protein-containing complex
GO:0030031	16515	584	3	1	3268	1	2	false	0.17870257037937518	0.8670576624209511	0.0	cell projection assembly
GO:0099118	16515	358	3	1	1952	1	2	false	0.18340163934429038	0.8670576624209511	0.0	microtubule-based protein transport
GO:1905114	16515	618	3	1	3315	1	2	false	0.1864253393662629	0.8670576624209511	0.0	cell surface receptor signaling pathway involved in cell-cell signaling
GO:0005856	16515	1977	3	2	4526	2	1	false	0.19074821229340938	0.8670576624209511	0.0	cytoskeleton
GO:0007017	16515	896	3	1	12841	3	1	false	0.19507704564466383	0.8670576624209511	0.0	microtubule-based process
GO:0140056	16515	162	3	1	814	1	2	false	0.19901719901715267	0.8670576624209511	1.0926792086233679E-175	organelle localization by membrane tethering
GO:0031503	16515	549	3	1	2531	1	1	false	0.21691031212953385	0.8670576624209511	0.0	protein-containing complex localization
GO:0030030	16515	1456	3	1	6509	1	1	false	0.22369027500317964	0.8670576624209511	0.0	cell projection organization
GO:0007018	16515	540	3	1	2358	1	2	false	0.2290076335878426	0.8670576624209511	0.0	microtubule-based movement
GO:0005623	16515	1465	3	1	11845	2	1	false	0.23207394738811127	0.8670576624209511	0.0	cell
GO:0097711	16515	95	3	1	402	1	2	false	0.23631840796021472	0.8670576624209511	7.347966191691886E-95	ciliary basal body-plasma membrane docking
GO:0043228	16515	4536	3	2	9283	2	1	false	0.23873737961927036	0.8670576624209511	0.0	non-membrane-bounded organelle
GO:0048285	16515	1165	3	1	4814	1	1	false	0.2420024927300415	0.8670576624209511	0.0	organelle fission
GO:0030705	16515	465	3	1	1873	1	1	false	0.24826481580340878	0.8670576624209511	0.0	cytoskeleton-dependent intracellular transport
GO:0005814	16515	610	3	1	4526	2	2	false	0.2514146624898983	0.8670576624209511	0.0	centriole
GO:0043232	16515	4526	3	2	9010	2	2	false	0.2523084265592556	0.8670576624209511	0.0	intracellular non-membrane-bounded organelle
GO:0098840	16515	358	3	1	1417	1	3	false	0.2526464361328813	0.8670576624209511	0.0	protein transport along microtubule
GO:0050794	16515	8239	3	3	12995	3	2	false	0.2548219130141133	0.8670576624209511	0.0	regulation of cellular process
GO:0099080	16515	1510	3	1	10934	2	1	false	0.25714157892541484	0.8670576624209511	0.0	supramolecular complex
GO:0071944	16515	5612	3	2	10934	2	1	false	0.26341440040921293	0.8670576624209511	0.0	cell periphery
GO:0050789	16515	8917	3	3	13878	3	2	false	0.26523046784051957	0.8670576624209511	0.0	regulation of biological process
GO:0198738	16515	481	3	1	1687	1	1	false	0.2851215174868605	0.8670576624209511	0.0	cell-cell signaling by wnt
GO:0007186	16515	729	3	1	4610	2	1	false	0.2912913478244569	0.8670576624209511	0.0	G protein-coupled receptor signaling pathway
GO:0007165	16515	4610	3	2	12851	3	5	false	0.2937143213818386	0.8670576624209511	0.0	signal transduction
GO:0051640	16515	807	3	1	2730	1	1	false	0.295604395603829	0.8670576624209511	0.0	organelle localization
GO:0007010	16515	1441	3	1	4814	1	1	false	0.2993352721239803	0.8670576624209511	0.0	cytoskeleton organization
GO:0061512	16515	353	3	1	1178	1	1	false	0.2996604414260749	0.8670576624209511	1.681023134525E-311	protein localization to cilium
GO:0022402	16515	1438	3	1	12841	3	2	false	0.29975818989590775	0.8670576624209511	0.0	cell cycle process
GO:0046907	16515	1873	3	1	11294	2	3	false	0.304189793287323	0.8670576624209511	0.0	intracellular transport
GO:0023052	16515	5095	3	2	13878	3	1	false	0.3053701129467339	0.8670576624209511	0.0	signaling
GO:0048193	16515	665	3	1	2128	1	1	false	0.31249999999983424	0.8670576624209511	0.0	Golgi vesicle transport
GO:0007049	16515	1553	3	1	12841	3	1	false	0.32073302055780645	0.8670576624209511	0.0	cell cycle
GO:0023057	16515	1267	3	1	7020	2	3	false	0.32841514018124085	0.8670576624209511	0.0	negative regulation of signaling
GO:0065007	16515	9584	3	3	13878	3	1	false	0.32931968937529044	0.8670576624209511	0.0	biological regulation
GO:0060271	16515	338	3	1	1013	1	8	false	0.33366238894390104	0.8670576624209511	2.7992624423356037E-279	cilium assembly
GO:0051726	16515	1069	3	1	8439	3	2	false	0.33394958301135985	0.8670576624209511	0.0	regulation of cell cycle
GO:0016020	16515	6329	3	2	10934	2	1	false	0.3350295766107691	0.8670576624209511	0.0	membrane
GO:0010648	16515	1264	3	1	6700	2	3	false	0.34174492517151556	0.8670576624209511	0.0	negative regulation of cell communication
GO:0007154	16515	5113	3	2	12841	3	1	false	0.34936650683767567	0.8670576624209511	0.0	cell communication
GO:0015630	16515	1194	3	2	1977	2	1	false	0.3646289618051715	0.8670576624209511	0.0	microtubule cytoskeleton
GO:0045184	16515	1978	3	1	5129	1	2	false	0.3856502242142764	0.8670576624209511	0.0	establishment of protein localization
GO:0120031	16515	570	3	1	1446	1	2	false	0.3941908713689008	0.8670576624209511	0.0	plasma membrane bounded cell projection assembly
GO:0022607	16515	2668	3	1	6683	1	2	false	0.3992219063298667	0.8670576624209511	0.0	cellular component assembly
GO:0044770	16515	577	3	1	1438	1	1	false	0.4012517385259689	0.8670576624209511	0.0	cell cycle phase transition
GO:0006928	16515	2076	3	1	12841	3	1	false	0.41084984678198044	0.8670576624209511	0.0	movement of cell or subcellular component
GO:0010389	16515	188	3	1	452	1	3	false	0.4159292035398232	0.8670576624209511	1.3873656909454566E-132	regulation of G2/M transition of mitotic cell cycle
GO:0009968	16515	1148	3	1	4789	2	5	false	0.42200632785437214	0.8670576624209511	0.0	negative regulation of signal transduction
GO:0006974	16515	813	3	1	1926	1	1	false	0.4221183800622416	0.8670576624209511	0.0	cellular response to DNA damage stimulus
GO:0006281	16515	517	3	1	1201	1	2	false	0.4304746044962485	0.8670576624209511	0.0	DNA repair
GO:0000086	16515	239	3	1	554	1	2	false	0.4314079422383343	0.8670576624209511	9.25557454750491E-164	G2/M transition of mitotic cell cycle
GO:0048585	16515	1457	3	1	8481	3	3	false	0.43195800278670854	0.8670576624209511	0.0	negative regulation of response to stimulus
GO:1902749	16515	204	3	1	472	1	2	false	0.43220338983043133	0.8670576624209511	1.7190669391545322E-139	regulation of cell cycle G2/M phase transition
GO:0044085	16515	2890	3	1	6683	1	1	false	0.43244052072595757	0.8670576624209511	0.0	cellular component biogenesis
GO:0044839	16515	257	3	1	577	1	1	false	0.445407279029405	0.8670576624209511	1.8993121316384521E-171	cell cycle G2/M phase transition
GO:0010564	16515	696	3	1	1553	1	2	false	0.44816484224120373	0.8670576624209511	0.0	regulation of cell cycle process
GO:0016192	16515	2128	3	1	4702	1	1	false	0.45257337303454787	0.8670576624209511	0.0	vesicle-mediated transport
GO:0000226	16515	727	3	1	1603	1	2	false	0.4535246412975962	0.8670576624209511	0.0	microtubule cytoskeleton organization
GO:0071705	16515	2183	3	1	4702	1	1	false	0.4642705231834458	0.8670576624209511	0.0	nitrogen compound transport
GO:0051641	16515	2730	3	1	5875	1	1	false	0.46468085106490864	0.8670576624209511	0.0	cellular localization
GO:0007346	16515	635	3	1	1360	1	2	false	0.4669117647059298	0.8670576624209511	0.0	regulation of mitotic cell cycle
GO:0006886	16515	1362	3	1	2870	1	3	false	0.47456445993091895	0.8670576624209511	0.0	intracellular protein transport
GO:0033036	16515	2808	3	1	5875	1	1	false	0.47795744680895536	0.8670576624209511	0.0	macromolecule localization
GO:0090304	16515	3833	3	1	8019	1	2	false	0.4779897742858977	0.8670576624209511	0.0	nucleic acid metabolic process
GO:0090090	16515	163	3	1	334	1	3	false	0.48802395209576743	0.8670576624209511	7.206565811716569E-100	negative regulation of canonical Wnt signaling pathway
GO:0006139	16515	4384	3	1	8848	1	5	false	0.49547920433637904	0.8670576624209511	0.0	nucleobase-containing compound metabolic process
GO:0001578	16515	363	3	1	727	1	1	false	0.4993122420906713	0.8670576624209511	4.791460585513317E-218	microtubule bundle formation
GO:1901990	16515	396	3	1	792	1	3	false	0.4999999999999138	0.8670576624209511	1.354574985302177E-237	regulation of mitotic cell cycle phase transition
GO:0046483	16515	4528	3	1	8863	1	1	false	0.5108879611877025	0.8670576624209511	0.0	heterocycle metabolic process
GO:1901987	16515	426	3	1	830	1	2	false	0.5132530120479899	0.8670576624209511	6.750273269018629E-249	regulation of cell cycle phase transition
GO:0006725	16515	4570	3	1	8863	1	1	false	0.5156267629462289	0.8670576624209511	0.0	cellular aromatic compound metabolic process
GO:0044772	16515	540	3	1	1022	1	2	false	0.5283757338553855	0.8670576624209511	4.620391845093913E-306	mitotic cell cycle phase transition
GO:0005874	16515	523	3	1	1665	2	2	false	0.5296900265652333	0.8670576624209511	0.0	microtubule
GO:0071702	16515	2495	3	1	4702	1	1	false	0.5306252658462377	0.8670576624209511	0.0	organic substance transport
GO:1901360	16515	4777	3	1	8995	1	1	false	0.5310728182328325	0.8670576624209511	0.0	organic cyclic compound metabolic process
GO:0007267	16515	1687	3	1	5153	2	2	false	0.5476279119758475	0.8814256040141791	0.0	cell-cell signaling
GO:0034641	16515	5039	3	1	9147	1	2	false	0.5508910025088619	0.8814256040141791	0.0	cellular nitrogen compound metabolic process
GO:0051650	16515	503	3	1	897	1	3	false	0.560758082497199	0.8883296356391273	2.696098455078724E-266	establishment of vesicle localization
GO:0033365	16515	1178	3	1	2012	1	1	false	0.5854870775346548	0.9184111020151448	0.0	protein localization to organelle
GO:0070727	16515	2015	3	1	3370	1	2	false	0.5979228486657159	0.9217114246701006	0.0	cellular macromolecule localization
GO:0048199	16515	405	3	1	676	1	2	false	0.5991124260355654	0.9217114246701006	6.523698570797862E-197	vesicle targeting, to, from or within Golgi
GO:0060070	16515	305	3	1	480	1	1	false	0.635416666666655	0.9345754644330244	4.674163589846908E-136	canonical Wnt signaling pathway
GO:0120025	16515	1906	3	2	2390	2	2	false	0.6359219645135012	0.9345754644330244	0.0	plasma membrane bounded cell projection
GO:0000278	16515	993	3	1	1553	1	2	false	0.6394075981974756	0.9345754644330244	0.0	mitotic cell cycle
GO:0005515	16515	5904	3	1	9221	1	1	false	0.6402776271612878	0.9345754644330244	0.0	protein binding
GO:0051648	16515	518	3	1	807	1	1	false	0.6418835192070529	0.9345754644330244	8.105257218839552E-228	vesicle localization
GO:0042073	16515	344	3	1	856	2	4	false	0.6425206317977044	0.9345754644330244	1.204155483386331E-249	intraciliary transport
GO:0033554	16515	1926	3	1	6548	3	2	false	0.6483740871929364	0.9345932788366651	0.0	cellular response to stress
GO:1903047	16515	993	3	1	1438	1	2	false	0.6905424200281071	0.9595994993723606	0.0	mitotic cell cycle process
GO:0048523	16515	4164	3	1	12864	3	3	false	0.6906991022846116	0.9595994993723606	0.0	negative regulation of cellular process
GO:0060828	16515	262	3	1	373	1	2	false	0.7024128686328027	0.9595994993723606	5.2943117753702656E-98	regulation of canonical Wnt signaling pathway
GO:0048519	16515	4686	3	1	13878	3	2	false	0.7094629446470648	0.9595994993723606	0.0	negative regulation of biological process
GO:0043229	16515	9004	3	2	10673	2	2	false	0.711689257491939	0.9595994993723606	0.0	intracellular organelle
GO:0044260	16515	6589	3	1	9167	1	2	false	0.7187738627761757	0.9595994993723606	0.0	cellular macromolecule metabolic process
GO:0043226	16515	9283	3	2	10934	2	1	false	0.7207945543817764	0.9595994993723606	0.0	organelle
GO:0006996	16515	4814	3	1	6509	1	1	false	0.7395913350707962	0.9595994993723606	0.0	organelle organization
GO:0023051	16515	3308	3	1	9004	3	2	false	0.7468841002013573	0.9595994993723606	0.0	regulation of signaling
GO:0005886	16515	5537	3	2	6400	2	2	false	0.7484771057987615	0.9595994993723606	0.0	plasma membrane
GO:0099513	16515	1041	3	1	2082	2	2	false	0.7501201345505623	0.9595994993723606	0.0	polymeric cytoskeletal fiber
GO:0005813	16515	560	3	1	738	1	2	false	0.7588075880755463	0.9595994993723606	2.5063700121632144E-176	centrosome
GO:0048583	16515	3777	3	1	9953	3	2	false	0.761120007490927	0.9595994993723606	0.0	regulation of response to stimulus
GO:0005488	16515	9221	3	1	11969	1	1	false	0.7704068844477681	0.9595994993723606	0.0	binding
GO:0010646	16515	3269	3	1	8383	3	2	false	0.7730216690126152	0.9595994993723606	0.0	regulation of cell communication
GO:0015833	16515	1929	3	1	2495	1	2	false	0.7731462925850212	0.9595994993723606	0.0	peptide transport
GO:0016055	16515	480	3	1	619	1	2	false	0.7754442649433593	0.9595994993723606	1.7139153157443847E-142	Wnt signaling pathway
GO:0009966	16515	2880	3	1	5336	2	4	false	0.7881982157970973	0.9595994993723606	0.0	regulation of signal transduction
GO:0005622	16515	10525	3	2	11845	2	1	false	0.7895315334192725	0.9595994993723606	0.0	intracellular
GO:0009987	16515	12841	3	3	13878	3	1	false	0.7921516040267216	0.9595994993723606	0.0	cellular process
GO:0034613	16515	2012	3	1	2533	1	2	false	0.7943150414545266	0.9595994993723606	0.0	cellular protein localization
GO:0051179	16515	5875	3	1	13878	3	1	false	0.808261700330652	0.9595994993723606	0.0	localization
GO:0007166	16515	2604	3	1	4610	2	1	false	0.81070564099753	0.9595994993723606	0.0	cell surface receptor signaling pathway
GO:0099081	16515	1229	3	1	1510	1	1	false	0.8139072847687637	0.9595994993723606	2.9472324095E-314	supramolecular polymer
GO:0051234	16515	4792	3	1	5875	1	1	false	0.8156595744665065	0.9595994993723606	0.0	establishment of localization
GO:0097712	16515	338	3	1	405	1	2	false	0.8345679012347166	0.9746778408580631	2.3713088587117477E-78	vesicle targeting, trans-Golgi to periciliary membrane compartment
GO:0043170	16515	7606	3	1	8995	1	1	false	0.8455808782695051	0.9767881240232008	0.0	macromolecule metabolic process
GO:0110165	16515	10934	3	2	11845	2	1	false	0.8520889902826382	0.9767881240232008	0.0	cellular anatomical entity
GO:0071840	16515	6683	3	1	13878	3	1	false	0.8606764507703596	0.9767881240232008	0.0	cellular component organization or biogenesis
GO:0008150	16515	13878	3	3	14589	3	1	false	0.8607945342954457	0.9767881240232008	0.0	biological_process
GO:0006950	16515	3575	3	1	7281	3	1	false	0.8681832876788258	0.9782346903423389	0.0	response to stress
GO:0016043	16515	6509	3	1	12854	3	2	false	0.8797525176564943	0.9782750555484064	0.0	cellular component organization
GO:0140014	16515	993	3	1	1122	1	2	false	0.8850267379677389	0.9782750555484064	3.7397162116333345E-173	mitotic nuclear division
GO:0006807	16515	8339	3	1	9406	1	1	false	0.8865617690907434	0.9782750555484064	0.0	nitrogen compound metabolic process
GO:0042886	16515	1950	3	1	2183	1	1	false	0.8932661475035535	0.9789218054833462	3.676E-321	amide transport
GO:0008104	16515	2531	3	1	2808	1	1	false	0.9013532763532341	0.9807538532774078	0.0	protein localization
GO:0005575	16515	11845	3	2	14589	3	1	false	0.9071973142816022	0.9807538532774078	0.0	cellular_component
GO:0010970	16515	435	3	1	470	1	2	false	0.9255319148939911	0.9875115174788843	1.1339005228704009E-53	transport along microtubule
GO:0044238	16515	8708	3	1	9406	1	1	false	0.9257920476364541	0.9875115174788843	0.0	primary metabolic process
GO:0015031	16515	1899	3	1	2008	1	2	false	0.945717131473267	0.995117982099124	2.850273740397961E-183	protein transport
GO:0071704	16515	8995	3	1	9406	1	1	false	0.9563044864969051	0.995117982099124	0.0	organic substance metabolic process
GO:0000280	16515	1122	3	1	1165	1	1	false	0.9630901287558652	0.995117982099124	1.861771880780646E-79	nuclear division
GO:0008152	16515	9406	3	1	13878	3	1	false	0.9665553061074156	0.995117982099124	0.0	metabolic process
GO:0044237	16515	8863	3	1	13059	3	2	false	0.9668437137411192	0.995117982099124	0.0	cellular metabolic process
GO:0006810	16515	4702	3	1	4792	1	1	false	0.9812186978288634	0.995117982099124	1.9528703698435357E-193	transport
GO:0035735	16515	338	3	1	344	1	2	false	0.9825581395349285	0.995117982099124	4.5396339318740405E-13	intraciliary transport involved in cilium assembly
GO:0120036	16515	1437	3	1	1456	1	1	false	0.9869505494513129	0.995117982099124	1.0870553178834464E-43	plasma membrane bounded cell projection organization
GO:0003674	16515	11969	3	1	14589	3	1	false	0.9942134571920631	0.995117982099124	0.0	molecular_function
GO:0099512	16515	1223	3	1	1229	1	1	false	0.995117982099124	0.995117982099124	2.1150941658829377E-16	supramolecular fiber
GO:0000000	16515	14589	3	3	0	0	0	true	1.0	1.0	1.0	Gene Ontology
