## Supplementary File S4 for "PIGNON: A protein-protein interaction-guided functional enrichment analysis for quantitative proteomics": table-mcl2_cluster1146-Parent-Child-Union-Benjamini-Hochberg.txt

ID	Pop.total	Pop.term	Study.total	Study.term	Pop.family	Study.family	nparents	is.trivial	p	p.adjusted	p.min	name
GO:0044419	16515	1871	3	3	13878	3	1	false	0.002447022331852151	0.41059863945658204	0.0	interspecies interaction between organisms
GO:0045350	16515	7	3	1	1714	1	3	false	0.004084014002331556	0.41059863945658204	1.1740390614009085E-19	interferon-beta biosynthetic process
GO:1904415	16515	6	3	1	1016	1	5	false	0.005905511811023602	0.41059863945658204	6.643450107396794E-16	regulation of xenophagy
GO:0002376	16515	2527	3	3	13878	3	1	false	0.006031331621208976	0.41059863945658204	0.0	immune system process
GO:0051091	16515	522	3	2	5712	2	4	false	0.008336962871243888	0.41059863945658204	0.0	positive regulation of DNA-binding transcription factor activity
GO:0007249	16515	262	3	2	2488	2	2	false	0.011051357735438423	0.41059863945658204	0.0	I-kappaB kinase/NF-kappaB signaling
GO:1904417	16515	6	3	1	493	1	6	false	0.012170385395539739	0.41059863945658204	5.17028187941417E-14	positive regulation of xenophagy
GO:0001816	16515	686	3	2	6028	2	1	false	0.01293422025131082	0.41059863945658204	0.0	cytokine production
GO:0051219	16515	80	3	1	5904	1	1	false	0.013550135501319959	0.41059863945658204	2.491826638238962E-183	phosphoprotein binding
GO:0060760	16515	43	3	1	2643	1	3	false	0.016269390843740312	0.41059863945658204	6.02768125387564E-95	positive regulation of response to cytokine stimulus
GO:0140110	16515	1582	3	2	11969	2	1	false	0.017460589477390615	0.41059863945658204	0.0	transcription regulator activity
GO:0098792	16515	9	3	1	969	2	2	false	0.0184990916766875	0.41059863945658204	5.000704636147688E-22	xenophagy
GO:0001961	16515	37	3	1	1914	1	4	false	0.01933124346918644	0.41059863945658204	7.22725453755113E-79	positive regulation of cytokine-mediated signaling pathway
GO:0042107	16515	103	3	1	5250	1	1	false	0.019619047619085832	0.41059863945658204	1.8061455012996403E-219	cytokine metabolic process
GO:0051090	16515	647	3	2	4303	2	3	false	0.022578497935232117	0.43321504936126276	0.0	regulation of DNA-binding transcription factor activity
GO:0044093	16515	1894	3	2	11969	2	2	false	0.025029440470779547	0.43321504936126276	0.0	positive regulation of molecular function
GO:0042108	16515	65	3	1	2586	1	6	false	0.02513534416089238	0.43321504936126276	2.803715377821447E-131	positive regulation of cytokine biosynthetic process
GO:0045351	16515	7	3	1	210	1	2	false	0.033333333333332486	0.5425925925925789	3.0958508285287734E-13	type I interferon biosynthetic process
GO:0060759	16515	152	3	1	4130	1	2	false	0.03680387409196606	0.5675544794182135	5.1893094958754034E-282	regulation of response to cytokine stimulus
GO:0060340	16515	12	3	1	279	1	4	false	0.043010752688174024	0.5962738440084336	2.7369330689484205E-21	positive regulation of type I interferon-mediated signaling pathway
GO:0042035	16515	97	3	1	4427	2	5	false	0.04334675145351614	0.5962738440084336	5.897037765553686E-202	regulation of cytokine biosynthetic process
GO:0001959	16515	142	3	1	3136	1	3	false	0.045280612244821716	0.5962738440084336	2.253949370805232E-250	regulation of cytokine-mediated signaling pathway
GO:0035556	16515	2462	3	2	11378	2	2	false	0.046806479222505026	0.5962738440084336	0.0	intracellular signal transduction
GO:0042089	16515	102	3	1	3945	2	3	false	0.05104890520513291	0.6077037037037151	5.72950385653387E-205	cytokine biosynthetic process
GO:0045357	16515	7	3	1	135	1	3	false	0.051851851851852815	0.6077037037037151	7.2237388835842036E-12	regulation of interferon-beta biosynthetic process
GO:0018107	16515	105	3	1	1856	1	2	false	0.056573275862102604	0.637537301061387	1.366428454348148E-174	peptidyl-threonine phosphorylation
GO:0065009	16515	3314	3	2	13061	2	2	false	0.06436567581997499	0.6908360727379725	0.0	regulation of molecular function
GO:0002221	16515	163	3	1	4610	2	1	false	0.06947305305227011	0.6908360727379725	2.384664512736396E-305	pattern recognition receptor signaling pathway
GO:0061919	16515	485	3	1	12841	2	1	false	0.074115572660354	0.6908360727379725	0.0	process utilizing autophagic mechanism
GO:0045359	16515	7	3	1	88	1	4	false	0.07954545454545227	0.6908360727379725	1.5752155990974982E-10	positive regulation of interferon-beta biosynthetic process
GO:0009607	16515	1277	3	2	7281	3	1	false	0.08145394487962017	0.6908360727379725	0.0	response to biotic stimulus
GO:0031331	16515	344	3	1	4074	1	4	false	0.08443789887078867	0.6908360727379725	0.0	positive regulation of cellular catabolic process
GO:0060338	16515	33	3	1	390	1	3	false	0.08461538461539404	0.6908360727379725	1.0928747297019933E-48	regulation of type I interferon-mediated signaling pathway
GO:0097028	16515	39	3	1	452	1	1	false	0.08628318584070524	0.6908360727379725	3.1065764081610776E-57	dendritic cell differentiation
GO:0071357	16515	90	3	1	1017	1	2	false	0.08849557522125537	0.6908360727379725	1.887236973649738E-131	cellular response to type I interferon
GO:0033135	16515	130	3	1	1427	1	2	false	0.09110021023122127	0.6908360727379725	2.3354775317374856E-188	regulation of peptidyl-serine phosphorylation
GO:0009896	16515	406	3	1	4401	1	3	false	0.09225176096358258	0.6908360727379725	0.0	positive regulation of catabolic process
GO:0033138	16515	101	3	1	1075	1	3	false	0.09395348837210783	0.6908360727379725	8.109075937148879E-145	positive regulation of peptidyl-serine phosphorylation
GO:0018210	16515	112	3	1	1150	1	1	false	0.09739130434782074	0.6908360727379725	8.404856656239587E-159	peptidyl-threonine modification
GO:0019902	16515	238	3	1	2163	1	1	false	0.11003236245963954	0.6908360727379725	0.0	phosphatase binding
GO:0044403	16515	901	3	3	1871	3	1	false	0.1114813698963639	0.6908360727379725	0.0	symbiotic process
GO:1901363	16515	3236	3	2	9221	2	1	false	0.12313282823111685	0.6908360727379725	0.0	heterocyclic compound binding
GO:0032480	16515	38	3	1	307	1	3	false	0.12377850162865485	0.6908360727379725	1.7575854013994003E-49	negative regulation of type I interferon production
GO:0034340	16515	94	3	1	1457	2	2	false	0.12491137894364994	0.6908360727379725	1.0066107164679516E-150	response to type I interferon
GO:0006955	16515	1668	3	2	7504	3	2	false	0.1262233021168912	0.6908360727379725	0.0	immune response
GO:0060337	16515	90	3	1	706	1	2	false	0.12747875354106858	0.6908360727379725	2.2616969230745827E-116	type I interferon signaling pathway
GO:0097159	16515	3307	3	2	9221	2	1	false	0.12859618982611656	0.6908360727379725	0.0	organic cyclic compound binding
GO:0007165	16515	4610	3	2	12851	2	5	false	0.128667120637833	0.6908360727379725	0.0	signal transduction
GO:0002521	16515	452	3	1	3353	1	2	false	0.13480465254984159	0.6908360727379725	0.0	leukocyte differentiation
GO:0061912	16515	39	3	1	289	1	1	false	0.13494809688582832	0.6908360727379725	3.170560911510865E-49	selective autophagy
GO:0050896	16515	7281	3	3	13878	3	1	false	0.14438010959247394	0.6908360727379725	0.0	response to stimulus
GO:0006952	16515	1379	3	2	3575	2	1	false	0.14872462735837202	0.6908360727379725	0.0	defense response
GO:0002833	16515	213	3	1	2732	2	3	false	0.14987752463048296	0.6908360727379725	4.9E-324	positive regulation of response to biotic stimulus
GO:0018105	16515	286	3	1	1867	1	2	false	0.15318693090517563	0.6908360727379725	0.0	peptidyl-serine phosphorylation
GO:0007154	16515	5113	3	2	12841	2	1	false	0.15852682739941548	0.6908360727379725	0.0	cell communication
GO:0002831	16515	349	3	1	4196	2	2	false	0.15944909221646175	0.6908360727379725	0.0	regulation of response to biotic stimulus
GO:0010508	16515	115	3	1	695	1	3	false	0.16546762589929384	0.6908360727379725	9.539688550373501E-135	positive regulation of autophagy
GO:0070997	16515	322	3	1	1921	1	1	false	0.167621030713296	0.6908360727379725	0.0	neuron death
GO:0032481	16515	77	3	1	447	1	3	false	0.1722595078299758	0.6908360727379725	1.2844883295233812E-88	positive regulation of type I interferon production
GO:0019219	16515	2640	3	2	6350	2	4	false	0.17280816744640015	0.6908360727379725	0.0	regulation of nucleobase-containing compound metabolic process
GO:0031323	16515	4758	3	2	11275	2	3	false	0.1780586220192628	0.6908360727379725	0.0	regulation of cellular metabolic process
GO:0045087	16515	757	3	2	1772	2	2	false	0.18236244077827646	0.6908360727379725	0.0	innate immune response
GO:0019222	16515	5105	3	2	11880	2	2	false	0.1846333242934966	0.6908360727379725	0.0	regulation of metabolic process
GO:0032479	16515	118	3	1	633	1	2	false	0.18641390205374542	0.6908360727379725	1.4615170264428168E-131	regulation of type I interferon production
GO:0009889	16515	2875	3	2	6647	2	2	false	0.18704176719366894	0.6908360727379725	0.0	regulation of biosynthetic process
GO:0001775	16515	1263	3	1	12841	2	1	false	0.18704649316095773	0.6908360727379725	0.0	cell activation
GO:0009059	16515	3643	3	2	8388	2	2	false	0.18859668200324106	0.6908360727379725	0.0	macromolecule biosynthetic process
GO:0010008	16515	454	3	1	2387	1	3	false	0.190196899874276	0.6908360727379725	0.0	endosome membrane
GO:0031326	16515	2783	3	2	6367	2	3	false	0.191015604780105	0.6908360727379725	0.0	regulation of cellular biosynthetic process
GO:0016239	16515	64	3	1	330	1	3	false	0.1939393939393939	0.6908360727379725	5.7595580321097336E-70	positive regulation of macroautophagy
GO:0034645	16515	3359	3	2	7536	2	3	false	0.19863992803618946	0.6908360727379725	0.0	cellular macromolecule biosynthetic process
GO:0051252	16515	2375	3	2	5290	2	3	false	0.20151857780950155	0.6908360727379725	0.0	regulation of RNA metabolic process
GO:1901214	16515	294	3	1	1434	1	2	false	0.20502092050211207	0.6908360727379725	4.5470917E-315	regulation of neuron death
GO:0022402	16515	1438	3	1	12841	2	2	false	0.21143718972495448	0.6908360727379725	0.0	cell cycle process
GO:0031349	16515	314	3	1	2758	2	3	false	0.21477586356089604	0.6908360727379725	0.0	positive regulation of defense response
GO:0097708	16515	2016	3	1	9006	1	2	false	0.22385076615705263	0.6908360727379725	0.0	intracellular vesicle
GO:0032607	16515	27	3	1	119	1	1	false	0.22689075630252478	0.6908360727379725	2.429602352765532E-27	interferon-alpha production
GO:0007049	16515	1553	3	1	12841	2	1	false	0.22726309152239643	0.6908360727379725	0.0	cell cycle
GO:0090304	16515	3833	3	2	8019	2	2	false	0.2284431048964872	0.6908360727379725	0.0	nucleic acid metabolic process
GO:0032647	16515	27	3	1	118	1	2	false	0.228813559322032	0.6908360727379725	3.142637825859678E-27	regulation of interferon-alpha production
GO:0010467	16515	3646	3	2	7606	2	1	false	0.22975165977491652	0.6908360727379725	0.0	gene expression
GO:0032103	16515	431	3	1	3505	2	3	false	0.23084422774998206	0.6908360727379725	0.0	positive regulation of response to external stimulus
GO:0002756	16515	29	3	1	124	1	1	false	0.23387096774193078	0.6908360727379725	6.064184311220035E-29	MyD88-independent toll-like receptor signaling pathway
GO:0010468	16515	2644	3	2	5456	2	2	false	0.23479535307561053	0.6908360727379725	0.0	regulation of gene expression
GO:0010556	16515	2677	3	2	5514	2	3	false	0.23565666432597732	0.6908360727379725	0.0	regulation of macromolecule biosynthetic process
GO:0006914	16515	485	3	1	2055	1	2	false	0.23600973235995804	0.6908360727379725	0.0	autophagy
GO:0005768	16515	865	3	1	3629	1	2	false	0.23835767429003096	0.6908360727379725	0.0	endosome
GO:0006351	16515	2161	3	2	4421	2	3	false	0.23887226841042355	0.6908360727379725	0.0	transcription, DNA-templated
GO:0043122	16515	230	3	1	1791	2	2	false	0.24041061920422782	0.6908360727379725	2.2667704893074058E-297	regulation of I-kappaB kinase/NF-kappaB signaling
GO:0048285	16515	1165	3	1	4814	1	1	false	0.2420024927300415	0.6908360727379725	0.0	organelle fission
GO:0051241	16515	1010	3	1	7773	2	3	false	0.2430048548816202	0.6908360727379725	0.0	negative regulation of multicellular organismal process
GO:0006139	16515	4384	3	2	8848	2	5	false	0.24547138607482588	0.6908360727379725	0.0	nucleobase-containing compound metabolic process
GO:0010562	16515	1074	3	1	4324	1	3	false	0.24838112858466996	0.6908360727379725	0.0	positive regulation of phosphorus metabolic process
GO:0098805	16515	1574	3	1	6329	1	1	false	0.24869647653637014	0.6908360727379725	0.0	whole membrane
GO:0019221	16515	706	3	1	2821	1	2	false	0.2502658631692386	0.6908360727379725	0.0	cytokine-mediated signaling pathway
GO:0031329	16515	772	3	1	5738	2	3	false	0.2510021444819841	0.6908360727379725	0.0	regulation of cellular catabolic process
GO:0009058	16515	4757	3	2	9406	2	1	false	0.2557473975415584	0.6908360727379725	0.0	biosynthetic process
GO:0048534	16515	816	3	1	3162	1	2	false	0.2580645161287946	0.6908360727379725	0.0	hematopoietic or lymphoid organ development
GO:0032774	16515	2371	3	2	4657	2	3	false	0.2591556552721162	0.6908360727379725	0.0	RNA biosynthetic process
GO:0043207	16515	1256	3	2	2462	2	2	false	0.26015591398008087	0.6908360727379725	0.0	response to external biotic stimulus
GO:0046483	16515	4528	3	2	8863	2	1	false	0.2609783119283883	0.6908360727379725	0.0	heterocycle metabolic process
GO:0051171	16515	4412	3	2	8635	2	2	false	0.26103465930102876	0.6908360727379725	0.0	regulation of nitrogen compound metabolic process
GO:0009605	16515	2447	3	2	7281	3	1	false	0.262899113560859	0.6908360727379725	0.0	response to external stimulus
GO:0018209	16515	304	3	1	1150	1	1	false	0.264347826086972	0.6908360727379725	1.3193909089393512E-287	peptidyl-serine modification
GO:0080090	16515	4581	3	2	8908	2	2	false	0.26443206049511014	0.6908360727379725	0.0	regulation of primary metabolic process
GO:0051247	16515	1579	3	1	5964	1	4	false	0.26475519785380186	0.6908360727379725	0.0	positive regulation of protein metabolic process
GO:0006725	16515	4570	3	2	8863	2	1	false	0.2658427758868606	0.6908360727379725	0.0	cellular aromatic compound metabolic process
GO:0051607	16515	226	3	1	1570	2	3	false	0.26725530075181375	0.6908360727379725	3.777705493445658E-280	defense response to virus
GO:0044249	16515	4600	3	2	8896	2	2	false	0.26735020078451593	0.6908360727379725	0.0	cellular biosynthetic process
GO:1901576	16515	4681	3	2	9027	2	2	false	0.2688720896889488	0.6908360727379725	0.0	organic substance biosynthetic process
GO:0032270	16515	1481	3	1	5504	1	4	false	0.2690770348842491	0.6908360727379725	0.0	positive regulation of cellular protein metabolic process
GO:0031982	16515	2029	3	1	7507	1	1	false	0.270281071001217	0.6908360727379725	0.0	vesicle
GO:0008219	16515	1921	3	1	12841	2	1	false	0.2768279466967817	0.6908360727379725	0.0	cell death
GO:0003700	16515	1187	3	2	2246	2	3	false	0.27919607637046673	0.6908360727379725	0.0	DNA-binding transcription factor activity
GO:0009894	16515	925	3	1	6072	2	2	false	0.2814914269846535	0.6908360727379725	0.0	regulation of catabolic process
GO:1901360	16515	4777	3	2	8995	2	1	false	0.28201064930711245	0.6908360727379725	0.0	organic cyclic compound metabolic process
GO:0032609	16515	105	3	1	686	2	1	false	0.28288395650243015	0.6908360727379725	7.3592024399097294E-127	interferon-gamma production
GO:0045089	16515	184	3	1	1194	2	6	false	0.28456897507943085	0.6908360727379725	4.3980518518859185E-222	positive regulation of innate immune response
GO:0031401	16515	1143	3	1	3972	1	3	false	0.2877643504531045	0.6908360727379725	0.0	positive regulation of protein modification process
GO:0018130	16515	3081	3	2	5741	2	2	false	0.2879671681239359	0.6908360727379725	0.0	heterocycle biosynthetic process
GO:0019438	16515	3096	3	2	5759	2	2	false	0.2889634183881696	0.6908360727379725	0.0	aromatic compound biosynthetic process
GO:0032727	16515	24	3	1	80	1	3	false	0.30000000000000215	0.6908360727379725	6.1637737052126375E-21	positive regulation of interferon-alpha production
GO:1901362	16515	3230	3	2	5889	2	2	false	0.3007884887628265	0.6908360727379725	0.0	organic cyclic compound biosynthetic process
GO:0034641	16515	5039	3	2	9147	2	2	false	0.30345384546731813	0.6908360727379725	0.0	cellular nitrogen compound metabolic process
GO:0001818	16515	230	3	1	1391	2	3	false	0.30345644404655875	0.6908360727379725	4.369587958165681E-270	negative regulation of cytokine production
GO:0023052	16515	5095	3	2	13878	3	1	false	0.3053701129467339	0.6908360727379725	0.0	signaling
GO:0018193	16515	1150	3	1	3764	1	1	false	0.3055260361314704	0.6908360727379725	0.0	peptidyl-amino acid modification
GO:0045088	16515	264	3	1	1583	2	5	false	0.3058188576001256	0.6908360727379725	4.9940086923741E-309	regulation of innate immune response
GO:0010941	16515	1424	3	1	8412	2	2	false	0.3099242873820531	0.6908360727379725	0.0	regulation of cell death
GO:0004672	16515	1176	3	1	3759	1	4	false	0.3128491620111756	0.6908360727379725	0.0	protein kinase activity
GO:0012505	16515	3456	3	1	10934	1	3	false	0.31607828791008497	0.6908360727379725	0.0	endomembrane system
GO:0032606	16515	119	3	1	686	2	1	false	0.31705645761966134	0.6908360727379725	8.895031883677714E-137	type I interferon production
GO:0048518	16515	5275	3	2	13878	3	2	false	0.32358231885316724	0.6908360727379725	0.0	positive regulation of biological process
GO:0043123	16515	179	3	1	996	2	3	false	0.32728703759774014	0.6908360727379725	5.787881322211359E-203	positive regulation of I-kappaB kinase/NF-kappaB signaling
GO:0050776	16515	807	3	1	4478	2	3	false	0.32798453871073935	0.6908360727379725	0.0	regulation of immune response
GO:0032728	16515	31	3	1	94	1	3	false	0.32978723404256144	0.6908360727379725	1.4992804578474484E-25	positive regulation of interferon-beta production
GO:0031410	16515	2016	3	1	6076	1	2	false	0.33179723502221276	0.6908360727379725	0.0	cytoplasmic vesicle
GO:0042742	16515	217	3	1	1189	2	2	false	0.3318296505851223	0.6908360727379725	1.4317994561909391E-244	defense response to bacterium
GO:0010506	16515	312	3	1	934	1	2	false	0.3340471092076123	0.6908360727379725	1.4719553349994002E-257	regulation of autophagy
GO:0032101	16515	863	3	1	4678	2	2	false	0.33496018968928787	0.6908360727379725	0.0	regulation of response to external stimulus
GO:0060255	16515	4602	3	2	7947	2	2	false	0.3353104387060816	0.6908360727379725	0.0	regulation of macromolecule metabolic process
GO:0006355	16515	1873	3	2	3216	2	4	false	0.33911469093031654	0.6908360727379725	0.0	regulation of transcription, DNA-templated
GO:0031090	16515	3159	3	1	9284	1	2	false	0.3402628177536116	0.6908360727379725	0.0	organelle membrane
GO:0050830	16515	74	3	1	217	1	1	false	0.34101382488477516	0.6908360727379725	5.86351028156601E-60	defense response to Gram-positive bacterium
GO:0098542	16515	941	3	2	1609	2	2	false	0.3418813329249352	0.6908360727379725	0.0	defense response to other organism
GO:0032635	16515	133	3	1	686	2	1	false	0.3503947564428507	0.7006288776763949	7.8600181687672175E-146	interleukin-6 production
GO:0050778	16515	585	3	1	2983	2	4	false	0.35381582151295093	0.7006288776763949	0.0	positive regulation of immune response
GO:0051240	16515	1553	3	1	7916	2	3	false	0.3539012760959265	0.7006288776763949	0.0	positive regulation of multicellular organismal process
GO:0045937	16515	1074	3	1	2991	1	3	false	0.35907723169522693	0.7043592858863867	0.0	positive regulation of phosphate metabolic process
GO:0019899	16515	2163	3	1	5904	1	1	false	0.3663617886166677	0.7043592858863867	0.0	enzyme binding
GO:0002682	16515	1311	3	1	9249	3	2	false	0.3678419453544858	0.7043592858863867	0.0	regulation of immune system process
GO:0071706	16515	141	3	1	686	2	1	false	0.36907067310777775	0.7043592858863867	1.2068443399567909E-150	tumor necrosis factor superfamily cytokine production
GO:0034097	16515	1093	3	1	2958	1	1	false	0.36950642325946553	0.7043592858863867	0.0	response to cytokine
GO:0034654	16515	3033	3	2	4963	2	5	false	0.3734225773736057	0.7043592858863867	0.0	nucleobase-containing compound biosynthetic process
GO:0001067	16515	1507	3	2	2455	2	1	false	0.37671435471657605	0.7043592858863867	0.0	regulatory region nucleic acid binding
GO:0002684	16515	887	3	1	6068	3	3	false	0.3776032875393875	0.7043592858863867	0.0	positive regulation of immune system process
GO:1901566	16515	1676	3	1	7864	2	2	false	0.38084606050601877	0.7043592858863867	0.0	organonitrogen compound biosynthetic process
GO:0031328	16515	1186	3	1	5530	2	4	false	0.3829676631862758	0.7043592858863867	0.0	positive regulation of cellular biosynthetic process
GO:0009891	16515	1233	3	1	5739	2	3	false	0.3835622678178662	0.7043592858863867	0.0	positive regulation of biosynthetic process
GO:0016241	16515	166	3	1	426	1	2	false	0.3896713615023952	0.7043592858863867	5.0666625691523116E-123	regulation of macroautophagy
GO:0031399	16515	1687	3	1	4320	1	2	false	0.39050925925843455	0.7043592858863867	0.0	regulation of protein modification process
GO:0032648	16515	47	3	1	118	1	2	false	0.3983050847457611	0.7043592858863867	4.6953210733755704E-34	regulation of interferon-beta production
GO:2000112	16515	2359	3	2	3737	2	3	false	0.3984205918120436	0.7043592858863867	0.0	regulation of cellular macromolecule biosynthetic process
GO:0001817	16515	632	3	1	2817	2	2	false	0.39843220544044505	0.7043592858863867	0.0	regulation of cytokine production
GO:0050794	16515	8239	3	2	12995	2	2	false	0.401954730578933	0.7043592858863867	0.0	regulation of cellular process
GO:0032501	16515	6028	3	2	13878	3	1	false	0.40209355318075224	0.7043592858863867	0.0	multicellular organismal process
GO:0044271	16515	3707	3	2	5830	2	2	false	0.4042642998397553	0.7043592858863867	0.0	cellular nitrogen compound biosynthetic process
GO:0044248	16515	2055	3	1	8923	2	2	false	0.40758748859335947	0.7043592858863867	0.0	cellular catabolic process
GO:0071345	16515	1013	3	1	2479	1	2	false	0.4086325131104273	0.7043592858863867	0.0	cellular response to cytokine stimulus
GO:0002520	16515	859	3	1	5348	3	2	false	0.40867262321053155	0.7043592858863867	0.0	immune system development
GO:0032608	16515	49	3	1	119	1	1	false	0.41176470588235553	0.7047146237944787	1.3070653526547366E-34	interferon-beta production
GO:0001819	16515	412	3	1	1759	2	3	false	0.4136891306916394	0.7047146237944787	0.0	positive regulation of cytokine production
GO:0010557	16515	1109	3	1	4648	2	4	false	0.4203049401304097	0.711845939064798	0.0	positive regulation of macromolecule biosynthetic process
GO:0080134	16515	1277	3	1	5300	2	2	false	0.4238675862633964	0.7136233386196176	0.0	regulation of response to stress
GO:0009615	16515	304	3	1	1254	2	1	false	0.4262255435441402	0.7136233386196176	8.835918936666263E-301	response to virus
GO:0051716	16515	5952	3	2	13037	3	2	false	0.4349792601163406	0.7175991086298887	0.0	cellular response to stimulus
GO:0005773	16515	3678	3	1	8452	1	2	false	0.4351632749624206	0.7175991086298887	0.0	vacuole
GO:0023056	16515	1745	3	1	6990	2	3	false	0.43699019366488334	0.7175991086298887	0.0	positive regulation of signaling
GO:0009056	16515	2357	3	1	9406	2	1	false	0.43839672506740646	0.7175991086298887	0.0	catabolic process
GO:0016740	16515	2841	3	1	6357	1	1	false	0.4469089193007851	0.7234229783139525	0.0	transferase activity
GO:2001141	16515	2128	3	2	3182	2	4	false	0.44717268682218103	0.7234229783139525	0.0	regulation of RNA biosynthetic process
GO:0042327	16515	1021	3	1	2255	1	3	false	0.4527716186250581	0.7234229783139525	0.0	positive regulation of phosphorylation
GO:0010647	16515	1736	3	1	6661	2	3	false	0.4533484092089798	0.7234229783139525	0.0	positive regulation of cell communication
GO:0006468	16515	1849	3	1	4070	1	2	false	0.45429975429954694	0.7234229783139525	0.0	protein phosphorylation
GO:0044237	16515	8863	3	2	13059	2	2	false	0.4606020948724073	0.7250968432033871	0.0	cellular metabolic process
GO:0001934	16515	951	3	1	2058	1	4	false	0.46209912536478737	0.7250968432033871	0.0	positive regulation of protein phosphorylation
GO:0031325	16515	2641	3	1	9799	2	4	false	0.46641511527881546	0.7250968432033871	0.0	positive regulation of cellular metabolic process
GO:0048869	16515	3513	3	1	13027	2	2	false	0.4666342097695012	0.7250968432033871	0.0	cellular developmental process
GO:0009893	16515	2828	3	1	10458	2	3	false	0.4677245848649835	0.7250968432033871	0.0	positive regulation of metabolic process
GO:0051239	16515	2782	3	1	10089	2	2	false	0.47547574013626226	0.7332336413680255	0.0	regulation of multicellular organismal process
GO:0140096	16515	3053	3	1	6357	1	1	false	0.4802579833254222	0.7367308330594172	0.0	catalytic activity, acting on a protein
GO:0051174	16515	1639	3	1	5798	2	2	false	0.4854922819014073	0.7385810058055259	0.0	regulation of phosphorus metabolic process
GO:0006950	16515	3575	3	2	7281	3	1	false	0.4865055772029573	0.7385810058055259	0.0	response to stress
GO:0031347	16515	579	3	1	1998	2	2	false	0.49570451773689617	0.748667132458302	0.0	regulation of defense response
GO:0051173	16515	2492	3	1	8444	2	3	false	0.5031699462235064	0.7560450986845506	0.0	positive regulation of nitrogen compound metabolic process
GO:0071944	16515	5612	3	1	10934	1	1	false	0.5132613865040625	0.7672733992127058	0.0	cell periphery
GO:0044260	16515	6589	3	2	9167	2	2	false	0.516613812783276	0.7683647063223343	0.0	cellular macromolecule metabolic process
GO:0009967	16515	1541	3	1	4877	2	5	false	0.5321512993224257	0.7874764176841956	0.0	positive regulation of signal transduction
GO:0019220	16515	1639	3	1	2991	1	2	false	0.547977265128627	0.7970024112008696	0.0	regulation of phosphate metabolic process
GO:1902533	16515	938	3	1	2860	2	3	false	0.5484554969345287	0.7970024112008696	0.0	positive regulation of intracellular signal transduction
GO:0046649	16515	621	3	1	1132	1	1	false	0.5485865724382842	0.7970024112008696	0.0	lymphocyte activation
GO:0003676	16515	2455	3	2	3307	2	2	false	0.5510474673704846	0.7970024112008696	0.0	nucleic acid binding
GO:0010604	16515	2560	3	1	7739	2	3	false	0.5521893838695444	0.7970024112008696	0.0	positive regulation of macromolecule metabolic process
GO:0006793	16515	3009	3	1	8863	2	1	false	0.563766767598372	0.809723837776093	0.0	phosphorus metabolic process
GO:0048584	16515	2094	3	1	8465	3	3	false	0.5737235618359136	0.8158913269062503	0.0	positive regulation of response to stimulus
GO:0016772	16515	1632	3	1	2841	1	1	false	0.5744456177411846	0.8158913269062503	0.0	transferase activity, transferring phosphorus-containing groups
GO:0016020	16515	6329	3	1	10934	1	1	false	0.5788366563045235	0.8158913269062503	0.0	membrane
GO:0001932	16515	1331	3	1	2298	1	3	false	0.5791993037423211	0.8158913269062503	0.0	regulation of protein phosphorylation
GO:0048522	16515	4621	3	1	12886	2	3	false	0.5886318945909153	0.8196795895646558	0.0	positive regulation of cellular process
GO:0005488	16515	9221	3	2	11969	2	1	false	0.5935119881858022	0.8196795895646558	0.0	binding
GO:0016301	16515	1426	3	1	2396	1	2	false	0.5951585976633993	0.8196795895646558	0.0	kinase activity
GO:0098588	16515	1881	3	1	3159	1	1	false	0.5954415954409462	0.8196795895646558	0.0	bounding membrane of organelle
GO:0016236	16515	289	3	1	485	1	1	false	0.5958762886596303	0.8196795895646558	2.1377386003569152E-141	macroautophagy
GO:0023051	16515	3308	3	1	9004	2	2	false	0.5998332753785816	0.8212670546071233	0.0	regulation of signaling
GO:0003677	16515	1911	3	2	2455	2	1	false	0.6058540277547944	0.8212833999741904	0.0	DNA binding
GO:0051246	16515	2575	3	1	6895	2	4	false	0.6074803514880215	0.8212833999741904	0.0	regulation of protein metabolic process
GO:0032268	16515	2427	3	1	6488	2	3	false	0.6082542586839568	0.8212833999741904	0.0	regulation of cellular protein metabolic process
GO:0043565	16515	1505	3	2	1911	2	1	false	0.6201407667380305	0.8299203280418197	0.0	sequence-specific DNA binding
GO:0044212	16515	1506	3	2	1912	2	2	false	0.6203158765909847	0.8299203280418197	0.0	transcription regulatory region DNA binding
GO:0042325	16515	1477	3	1	2359	1	2	false	0.6261127596442257	0.8324309407167173	0.0	regulation of phosphorylation
GO:0010646	16515	3269	3	1	8383	2	2	false	0.6278745320764318	0.8324309407167173	0.0	regulation of cell communication
GO:0003690	16515	1527	3	2	1911	2	1	false	0.6384097577804222	0.8401185034612573	0.0	double-stranded DNA binding
GO:0000278	16515	993	3	1	1553	1	2	false	0.6394075981974756	0.8401185034612573	0.0	mitotic cell cycle
GO:0048513	16515	3125	3	1	4812	1	2	false	0.6494181213633105	0.8494620962475444	0.0	animal organ development
GO:0051092	16515	422	3	2	522	2	1	false	0.653260381965339	0.8506901862926414	4.084519624344724E-110	positive regulation of NF-kappaB transcription factor activity
GO:0042110	16515	422	3	1	621	1	1	false	0.6795491143318819	0.8810083650408911	2.0350217108907248E-168	T cell activation
GO:0009617	16515	553	3	1	1254	2	1	false	0.6877032601818927	0.8855048376080513	0.0	response to bacterium
GO:1903047	16515	993	3	1	1438	1	2	false	0.6905424200281071	0.8855048376080513	0.0	mitotic cell cycle process
GO:0004674	16515	817	3	1	1176	1	1	false	0.6947278911564683	0.8855048376080513	2.3066182299E-313	protein serine/threonine kinase activity
GO:0036211	16515	3764	3	1	5415	1	2	false	0.6951061865182656	0.8855048376080513	0.0	protein modification process
GO:0006954	16515	627	3	1	1379	2	1	false	0.7028030871543707	0.8876813712514982	0.0	inflammatory response
GO:0070887	16515	2939	3	1	6418	2	2	false	0.7061996868390105	0.8876813712514982	0.0	cellular response to chemical stimulus
GO:0050789	16515	8917	3	2	13878	3	2	false	0.708015106412641	0.8876813712514982	0.0	regulation of biological process
GO:0048519	16515	4686	3	1	13878	3	2	false	0.7094629446470648	0.8876813712514982	0.0	negative regulation of biological process
GO:0071310	16515	2428	3	1	3396	1	2	false	0.7149587750292418	0.8876813712514982	0.0	cellular response to organic substance
GO:0043170	16515	7606	3	2	8995	2	1	false	0.7149925038066675	0.8876813712514982	0.0	macromolecule metabolic process
GO:0006996	16515	4814	3	1	6509	1	1	false	0.7395913350707962	0.9036435128587768	0.0	organelle organization
GO:0016070	16515	3298	3	2	3833	2	1	false	0.7402957886316749	0.9036435128587768	0.0	RNA metabolic process
GO:0016310	16515	2217	3	1	2991	1	1	false	0.7412236710138105	0.9036435128587768	0.0	phosphorylation
GO:0051707	16515	1254	3	2	1873	3	2	false	0.7446495309008427	0.9036435128587768	0.0	response to other organism
GO:0008152	16515	9406	3	2	13878	3	1	false	0.7554272586716739	0.9036435128587768	0.0	metabolic process
GO:0016043	16515	6509	3	1	12854	2	2	false	0.7563580887694212	0.9036435128587768	0.0	cellular component organization
GO:0002224	16515	124	3	1	163	1	1	false	0.7607361963190308	0.9036435128587768	1.5327318637346516E-38	toll-like receptor signaling pathway
GO:0032502	16515	5265	3	1	13878	3	1	false	0.7609849240888042	0.9036435128587768	0.0	developmental process
GO:0048583	16515	3777	3	1	9953	3	2	false	0.761120007490927	0.9036435128587768	0.0	regulation of response to stimulus
GO:0043412	16515	3949	3	1	7606	2	1	false	0.768859734420933	0.9036435128587768	0.0	macromolecule modification
GO:0005737	16515	6076	3	1	11683	2	2	false	0.7696903841589504	0.9036435128587768	0.0	cytoplasm
GO:0065007	16515	9584	3	2	13878	3	1	false	0.7720556775335542	0.9036435128587768	0.0	biological regulation
GO:0010033	16515	2958	3	1	3829	1	1	false	0.7725254635656792	0.9036435128587768	0.0	response to organic substance
GO:1902531	16515	1775	3	1	3387	2	2	false	0.7735572463474936	0.9036435128587768	0.0	regulation of intracellular signal transduction
GO:0003824	16515	6357	3	1	11969	2	1	false	0.7801742904959434	0.9036435128587768	0.0	catalytic activity
GO:0016773	16515	1274	3	1	1632	1	1	false	0.78063725490163	0.9036435128587768	0.0	phosphotransferase activity, alcohol group as acceptor
GO:0019903	16515	186	3	1	238	1	1	false	0.7815126050419079	0.9036435128587768	8.720950114013396E-54	protein phosphatase binding
GO:0006807	16515	8339	3	2	9406	2	1	false	0.7859810771650153	0.9036435128587768	0.0	nitrogen compound metabolic process
GO:0009966	16515	2880	3	1	5336	2	4	false	0.7881982157970973	0.9036435128587768	0.0	regulation of signal transduction
GO:0005622	16515	10525	3	2	11845	2	1	false	0.7895315334192725	0.9036435128587768	0.0	intracellular
GO:0006464	16515	3764	3	1	4687	1	2	false	0.8030723277178098	0.9099838839385183	0.0	cellular protein modification process
GO:0043227	16515	7507	3	1	9283	1	1	false	0.808682537973074	0.9099838839385183	0.0	membrane-bounded organelle
GO:0007166	16515	2604	3	1	4610	2	1	false	0.81070564099753	0.9099838839385183	0.0	cell surface receptor signaling pathway
GO:0002252	16515	1079	3	1	2527	3	1	false	0.8120226965405133	0.9099838839385183	0.0	immune effector process
GO:0043231	16515	7335	3	1	9029	1	2	false	0.812382323626683	0.9099838839385183	0.0	intracellular membrane-bounded organelle
GO:1903506	16515	2128	3	2	2359	2	2	false	0.8137057255695965	0.9099838839385183	0.0	regulation of nucleic acid-templated transcription
GO:0045321	16515	1132	3	1	2605	3	2	false	0.8193656444733433	0.9128294062003406	0.0	leukocyte activation
GO:0019538	16515	5250	3	1	8935	2	3	false	0.8299343478638259	0.9211013785003825	0.0	protein metabolic process
GO:0000976	16515	1415	3	2	1543	2	2	false	0.8409216805232969	0.9297737826163245	6.742013886341853E-191	transcription regulatory region sequence-specific DNA binding
GO:0043226	16515	9283	3	1	10934	1	1	false	0.849003109566795	0.9319514016578034	0.0	organelle
GO:0044238	16515	8708	3	2	9406	2	1	false	0.8570836107254336	0.9319514016578034	0.0	primary metabolic process
GO:0048731	16515	4127	3	1	4812	1	2	false	0.8576475477984249	0.9319514016578034	0.0	system development
GO:0071840	16515	6683	3	1	13878	3	1	false	0.8606764507703596	0.9319514016578034	0.0	cellular component organization or biogenesis
GO:0008150	16515	13878	3	3	14589	3	1	false	0.8607945342954457	0.9319514016578034	0.0	biological_process
GO:1990837	16515	1457	3	2	1567	2	2	false	0.8644903953752617	0.9319514016578034	2.7858462114274706E-172	sequence-specific double-stranded DNA binding
GO:0005886	16515	5537	3	1	6400	1	2	false	0.8651562500031486	0.9319514016578034	0.0	plasma membrane
GO:0005515	16515	5904	3	1	9221	2	1	false	0.870624795196218	0.9344068314743292	0.0	protein binding
GO:0016032	16515	865	3	3	901	3	1	false	0.8847359070808436	0.9429557608165363	3.222404924236653E-65	viral process
GO:0140014	16515	993	3	1	1122	1	2	false	0.8850267379677389	0.9429557608165363	3.7397162116333345E-173	mitotic nuclear division
GO:0044267	16515	4687	3	1	7022	2	2	false	0.8894578420404158	0.9442432888327603	0.0	cellular protein metabolic process
GO:0042221	16515	3829	3	1	7281	3	1	false	0.893477656671982	0.9450864743858871	0.0	response to chemical
GO:1901564	16515	6170	3	1	9003	2	2	false	0.9010049305309522	0.9471753279991277	0.0	organonitrogen compound metabolic process
GO:0007275	16515	4343	3	1	6284	2	2	false	0.904627310640097	0.9471753279991277	0.0	multicellular organism development
GO:0005575	16515	11845	3	2	14589	3	1	false	0.9071973142816022	0.9471753279991277	0.0	cellular_component
GO:0048856	16515	4812	3	1	5265	1	1	false	0.9139601139625344	0.9471753279991277	0.0	anatomical structure development
GO:0071704	16515	8995	3	2	9406	2	1	false	0.9145138279251911	0.9471753279991277	0.0	organic substance metabolic process
GO:0003674	16515	11969	3	2	14589	3	1	false	0.9148485249957446	0.9471753279991277	0.0	molecular_function
GO:0035666	16515	27	3	1	29	1	1	false	0.9310344827586202	0.9605390966488581	0.002463054187192121	TRIF-dependent toll-like receptor signaling pathway
GO:0030154	16515	3328	3	1	3513	1	1	false	0.9473384571602879	0.9739304138525066	6.4067112836E-314	cell differentiation
GO:0030097	16515	780	3	1	816	1	1	false	0.9558823529413423	0.9792780748664801	1.2301592088236886E-63	hemopoiesis
GO:0000280	16515	1122	3	1	1165	1	1	false	0.9630901287558652	0.9832244171619112	1.861771880780646E-79	nuclear division
GO:0043229	16515	9004	3	1	10673	2	2	false	0.9755589388768211	0.9924957260100992	0.0	intracellular organelle
GO:0009987	16515	12841	3	2	13878	3	1	false	0.9840967430661428	0.9940908324389505	0.0	cellular process
GO:0097659	16515	2359	3	2	2371	2	1	false	0.9899011793333216	0.9940908324389505	1.5605119001577283E-32	nucleic acid-templated transcription
GO:0032640	16515	140	3	1	141	1	1	false	0.9929078014184956	0.9940908324389505	0.007092198581560472	tumor necrosis factor production
GO:0006796	16515	2991	3	1	3009	1	1	false	0.9940179461596822	0.9940908324389505	1.6476590431454356E-47	phosphate-containing compound metabolic process
GO:0110165	16515	10934	3	1	11845	2	1	false	0.9940908324389506	0.9940908324389505	0.0	cellular anatomical entity
GO:0000000	16515	14589	3	3	0	0	0	true	1.0	1.0	1.0	Gene Ontology
