## Supplementary File S4 for "PIGNON: A protein-protein interaction-guided functional enrichment analysis for quantitative proteomics": table-mcl2_cluster1147-Parent-Child-Union-Benjamini-Hochberg.txt

ID	Pop.total	Pop.term	Study.total	Study.term	Pop.family	Study.family	nparents	is.trivial	p	p.adjusted	p.min	name
GO:0030742	16515	23	3	1	5904	1	1	false	0.0038956639566295036	0.46530951391888065	4.951794478165972E-65	GTP-dependent protein binding
GO:0001845	16515	10	3	1	2240	1	5	false	0.004464285714283016	0.46530951391888065	1.1641793071389113E-27	phagolysosome assembly
GO:0090385	16515	6	3	1	892	1	2	false	0.006726457399104204	0.46530951391888065	1.4536557978386746E-15	phagosome-lysosome fusion
GO:0090382	16515	40	3	1	4814	1	1	false	0.008309098462837155	0.46530951391888065	4.807978304990436E-100	phagosome maturation
GO:0043001	16515	35	3	1	1917	1	3	false	0.018257694314036725	0.6737967914433423	1.8116377496556675E-75	Golgi to plasma membrane protein transport
GO:0045880	16515	33	3	1	1622	1	3	false	0.020345252774357007	0.6737967914433423	1.410375456998772E-69	positive regulation of smoothened signaling pathway
GO:0008589	16515	76	3	1	2916	1	2	false	0.026063100137192582	0.6737967914433423	2.397453151329779E-152	regulation of smoothened signaling pathway
GO:0019205	16515	38	3	1	1426	1	1	false	0.026647966339404094	0.6737967914433423	1.196691026932468E-75	nucleobase-containing compound kinase activity
GO:0007033	16515	150	3	1	4814	1	1	false	0.03115911923563879	0.6737967914433423	2.5103436758205805E-289	vacuole organization
GO:0017160	16515	12	3	1	364	1	1	false	0.032967032967034716	0.6737967914433423	1.063429423482744E-22	Ral GTPase binding
GO:0016776	16515	54	3	1	1632	1	1	false	0.0330882352940927	0.6737967914433423	1.825855641897734E-102	phosphotransferase activity, phosphate group as acceptor
GO:0015949	16515	27	3	1	656	1	1	false	0.04115853658535761	0.7206477732788898	1.6449281324084362E-48	nucleobase-containing small molecule interconversion
GO:0098876	16515	89	3	1	2128	1	1	false	0.04182330827064985	0.7206477732788898	6.898171782627045E-160	vesicle-mediated transport to the plasma membrane
GO:0007224	16515	128	3	1	2604	1	1	false	0.04915514592928988	0.7456283648473451	5.78606326777E-221	smoothened signaling pathway
GO:0046940	16515	21	3	1	361	1	2	false	0.05817174515235684	0.7456283648473451	1.8123913787455116E-34	nucleoside monophosphate phosphorylation
GO:0031984	16515	336	3	1	10934	2	3	false	0.06051806879142672	0.7456283648473451	0.0	organelle subcompartment
GO:0030666	16515	151	3	1	2247	1	4	false	0.06720071206050801	0.7456283648473451	1.2112896445731883E-239	endocytic vesicle membrane
GO:0015030	16515	55	3	1	754	1	1	false	0.07294429708223661	0.7456283648473451	5.308660692131641E-85	Cajal body
GO:0006470	16515	298	3	1	3885	1	2	false	0.07670527670524353	0.7456283648473451	0.0	protein dephosphorylation
GO:0004721	16515	263	3	1	3180	1	3	false	0.08270440251574912	0.7456283648473451	0.0	phosphoprotein phosphatase activity
GO:0019882	16515	218	3	1	2527	1	1	false	0.0862683023346665	0.7456283648473451	1.245E-321	antigen processing and presentation
GO:0032418	16515	70	3	1	807	1	1	false	0.08674101610905519	0.7456283648473451	8.628117213732829E-103	lysosome localization
GO:0097367	16515	811	3	1	9221	1	1	false	0.08795141524835126	0.7456283648473451	0.0	carbohydrate derivative binding
GO:0001882	16515	386	3	1	3769	1	4	false	0.10241443353660822	0.7456283648473451	0.0	nucleoside binding
GO:1901293	16515	359	3	1	3424	1	3	false	0.10484813084101753	0.7456283648473451	0.0	nucleoside phosphate biosynthetic process
GO:0061951	16515	52	3	1	488	1	2	false	0.10655737704917449	0.7456283648473451	2.1514923867376214E-71	establishment of protein localization to plasma membrane
GO:0009123	16515	63	3	1	587	1	1	false	0.10732538330494977	0.7456283648473451	2.355983453027539E-86	nucleoside monophosphate metabolic process
GO:0006793	16515	3009	3	2	8863	2	1	false	0.11523582746234717	0.7456283648473451	0.0	phosphorus metabolic process
GO:0006909	16515	247	3	1	2128	1	1	false	0.1160714285713598	0.7456283648473451	0.0	phagocytosis
GO:0036094	16515	1120	3	1	9221	1	1	false	0.12146188049104009	0.7456283648473451	0.0	small molecule binding
GO:0048471	16515	689	3	1	10934	2	2	false	0.12206348022230555	0.7456283648473451	0.0	perinuclear region of cytoplasm
GO:0055086	16515	656	3	1	5306	1	2	false	0.12363362231400009	0.7456283648473451	0.0	nucleobase-containing small molecule metabolic process
GO:0090407	16515	624	3	1	4895	1	2	false	0.12747701736494838	0.7456283648473451	0.0	organophosphate biosynthetic process
GO:0005929	16515	647	3	1	9587	2	3	false	0.13042648445339042	0.7456283648473451	0.0	cilium
GO:0005815	16515	738	3	1	10934	2	2	false	0.13044183128460157	0.7456283648473451	0.0	microtubule organizing center
GO:0016604	16515	754	3	1	10934	2	2	false	0.13316891947335735	0.7456283648473451	0.0	nuclear body
GO:0005814	16515	610	3	1	4526	1	2	false	0.13477684489653016	0.7456283648473451	0.0	centriole
GO:0030139	16515	279	3	1	2016	1	1	false	0.138392857142735	0.7456283648473451	0.0	endocytic vesicle
GO:0090150	16515	302	3	1	2167	1	2	false	0.13936317489616462	0.7456283648473451	0.0	establishment of protein localization to membrane
GO:0030990	16515	647	3	1	4639	1	1	false	0.1394697133000342	0.7456283648473451	0.0	intraciliary transport particle
GO:0070925	16515	771	3	1	5515	1	2	false	0.13980054397089461	0.7456283648473451	0.0	organelle assembly
GO:0006892	16515	95	3	1	665	1	1	false	0.1428571428571294	0.7456283648473451	8.144876065214141E-118	post-Golgi vesicle-mediated transport
GO:0016787	16515	3358	3	3	6357	3	1	false	0.14733377968923173	0.7456283648473451	0.0	hydrolase activity
GO:1990778	16515	300	3	1	2012	1	1	false	0.1491053677931604	0.7456283648473451	0.0	protein localization to cell periphery
GO:0003824	16515	6357	3	3	11969	3	1	false	0.14979141258093986	0.7456283648473451	0.0	catalytic activity
GO:0008138	16515	43	3	1	263	1	1	false	0.1634980988592982	0.7961646553148434	2.0030771796829715E-50	protein tyrosine/serine/threonine phosphatase activity
GO:0012506	16515	733	3	1	3955	1	2	false	0.18533501896324933	0.8474538738994982	0.0	vesicle membrane
GO:0048284	16515	909	3	1	4814	1	1	false	0.18882426256798787	0.8474538738994982	0.0	organelle fusion
GO:0032482	16515	71	3	1	376	1	1	false	0.18882978723404456	0.8474538738994982	1.445344290368347E-78	Rab protein signal transduction
GO:0005654	16515	1101	3	1	10934	2	2	false	0.19125894286302064	0.8474538738994982	0.0	nucleoplasm
GO:0005794	16515	859	3	1	8452	2	3	false	0.19294708736104646	0.8474538738994982	0.0	Golgi apparatus
GO:1901265	16515	685	3	1	3307	1	2	false	0.20713637738139357	0.8778168908149852	0.0	nucleoside phosphate binding
GO:0019637	16515	1008	3	1	9042	2	2	false	0.2105427409589707	0.8778168908149852	0.0	organophosphate metabolic process
GO:0007264	16515	521	3	1	2462	1	1	false	0.2116165718928982	0.8778168908149852	0.0	small GTPase mediated signal transduction
GO:0006900	16515	613	3	1	2654	1	3	false	0.23097211755843658	0.9194748771069582	0.0	vesicle budding from membrane
GO:0035639	16515	360	3	1	1526	1	2	false	0.23591087811289027	0.9194748771069582	0.0	purine ribonucleoside triphosphate binding
GO:0051020	16515	515	3	1	2163	1	1	false	0.2380952380954571	0.9194748771069582	0.0	GTPase binding
GO:0048584	16515	2094	3	1	8465	1	3	false	0.24737152983037777	0.9194748771069582	0.0	positive regulation of response to stimulus
GO:0098805	16515	1574	3	1	6329	1	1	false	0.24869647653637014	0.9194748771069582	0.0	whole membrane
GO:0023056	16515	1745	3	1	6990	1	3	false	0.2496423462091536	0.9194748771069582	0.0	positive regulation of signaling
GO:0006897	16515	537	3	1	2131	1	3	false	0.25199436884102927	0.9194748771069582	0.0	endocytosis
GO:0010647	16515	1736	3	1	6661	1	3	false	0.26062152829911533	0.9194748771069582	0.0	positive regulation of cell communication
GO:0016311	16515	451	3	1	2991	2	1	false	0.2788778822525655	0.9194748771069582	0.0	dephosphorylation
GO:0010324	16515	545	3	1	1951	1	1	false	0.27934392619166115	0.9194748771069582	0.0	membrane invagination
GO:0031985	16515	89	3	1	315	1	2	false	0.28253968253971107	0.9194748771069582	7.219866404688303E-81	Golgi cisterna
GO:0072657	16515	581	3	1	2012	1	1	false	0.2887673956261367	0.9194748771069582	0.0	protein localization to membrane
GO:0051640	16515	807	3	1	2730	1	1	false	0.295604395603829	0.9194748771069582	0.0	organelle localization
GO:0050145	16515	19	3	1	64	1	3	false	0.29687499999999717	0.9194748771069582	1.1468050190536122E-16	nucleoside monophosphate kinase activity
GO:0061024	16515	1951	3	1	6509	1	1	false	0.2997388231671678	0.9194748771069582	0.0	membrane organization
GO:0016050	16515	1460	3	1	4814	1	1	false	0.3032820938934419	0.9194748771069582	0.0	vesicle organization
GO:0046907	16515	1873	3	1	11294	2	3	false	0.304189793287323	0.9194748771069582	0.0	intracellular transport
GO:0048193	16515	665	3	1	2128	1	1	false	0.31249999999983424	0.9194748771069582	0.0	Golgi vesicle transport
GO:0009967	16515	1541	3	1	4877	1	5	false	0.31597293418101735	0.9194748771069582	0.0	positive regulation of signal transduction
GO:0042995	16515	1906	3	1	10934	2	1	false	0.3182634551571402	0.9194748771069582	0.0	cell projection
GO:0043167	16515	2941	3	1	9221	1	1	false	0.31894588439683935	0.9194748771069582	0.0	ion binding
GO:0031410	16515	2016	3	1	6076	1	2	false	0.33179723502221276	0.9194748771069582	0.0	cytoplasmic vesicle
GO:0016817	16515	1312	3	2	3358	3	1	false	0.3386274884275997	0.9194748771069582	0.0	hydrolase activity, acting on acid anhydrides
GO:0006753	16515	587	3	1	3053	2	3	false	0.34762296844730556	0.9194748771069582	0.0	nucleoside phosphate metabolic process
GO:0044281	16515	1811	3	1	9406	2	1	false	0.34801951495834704	0.9194748771069582	0.0	small molecule metabolic process
GO:0030670	16515	71	3	1	204	1	2	false	0.34803921568627033	0.9194748771069582	9.538742742441285E-57	phagocytic vesicle membrane
GO:0035335	16515	104	3	1	298	1	1	false	0.3489932885906464	0.9194748771069582	4.012071207012672E-83	peptidyl-tyrosine dephosphorylation
GO:1901363	16515	3236	3	1	9221	1	1	false	0.3509380761330863	0.9194748771069582	0.0	heterocyclic compound binding
GO:0030659	16515	712	3	1	2028	1	2	false	0.3510848126235035	0.9194748771069582	0.0	cytoplasmic vesicle membrane
GO:0098791	16515	315	3	1	880	1	2	false	0.3579545454545055	0.9194748771069582	1.9169548762043644E-248	Golgi subcompartment
GO:0097159	16515	3307	3	1	9221	1	1	false	0.35863789177102323	0.9194748771069582	0.0	organic cyclic compound binding
GO:0080171	16515	54	3	1	150	1	1	false	0.36000000000000654	0.9194748771069582	4.0067778185480016E-42	lytic vacuole organization
GO:0019899	16515	2163	3	1	5904	1	1	false	0.3663617886166677	0.9194748771069582	0.0	enzyme binding
GO:0023051	16515	3308	3	1	9004	1	2	false	0.3673922701004737	0.9194748771069582	0.0	regulation of signaling
GO:0098590	16515	2390	3	1	6329	1	2	false	0.37762679728146903	0.9194748771069582	0.0	plasma membrane region
GO:0048583	16515	3777	3	1	9953	1	2	false	0.3794835727913067	0.9194748771069582	0.0	regulation of response to stimulus
GO:0004725	16515	102	3	1	265	1	2	false	0.3849056603773273	0.9194748771069582	3.9989097734914975E-76	protein tyrosine phosphatase activity
GO:0045184	16515	1978	3	1	5129	1	2	false	0.3856502242142764	0.9194748771069582	0.0	establishment of protein localization
GO:0035556	16515	2462	3	1	11378	2	2	false	0.38595850583595853	0.9194748771069582	0.0	intracellular signal transduction
GO:0005795	16515	122	3	1	315	1	1	false	0.38730158730161934	0.9194748771069582	1.039676048752804E-90	Golgi stack
GO:0010646	16515	3269	3	1	8383	1	2	false	0.3899558630587546	0.9194748771069582	0.0	regulation of cell communication
GO:0097708	16515	2016	3	1	9006	2	2	false	0.39761166070901616	0.9219145053390737	0.0	intracellular vesicle
GO:0022607	16515	2668	3	1	6683	1	2	false	0.3992219063298667	0.9219145053390737	0.0	cellular component assembly
GO:0006906	16515	890	3	1	2170	1	3	false	0.4101382488476744	0.9374588545089702	0.0	vesicle fusion
GO:0004017	16515	8	3	1	19	1	1	false	0.4210526315789468	0.9456702015381191	1.3230663385462133E-5	adenylate kinase activity
GO:0006893	16515	55	3	1	129	1	2	false	0.4263565891472961	0.9456702015381191	8.442700203861748E-38	Golgi to plasma membrane transport
GO:0072659	16515	252	3	1	591	1	2	false	0.42639593908638407	0.9456702015381191	2.2999490613522534E-174	protein localization to plasma membrane
GO:0044085	16515	2890	3	1	6683	1	1	false	0.43244052072595757	0.9496733004177892	0.0	cellular component biogenesis
GO:0005856	16515	1977	3	1	4526	1	1	false	0.43680954485362317	0.9499547383224426	0.0	cytoskeleton
GO:0045335	16515	125	3	1	279	1	1	false	0.4480286738351556	0.9569809067108979	9.711089125449943E-83	phagocytic vesicle
GO:0016192	16515	2128	3	1	4702	1	1	false	0.45257337303454787	0.9569809067108979	0.0	vesicle-mediated transport
GO:0002376	16515	2527	3	1	13878	3	1	false	0.45285703621140705	0.9569809067108979	0.0	immune system process
GO:0071705	16515	2183	3	1	4702	1	1	false	0.4642705231834458	0.9608090792112141	0.0	nitrogen compound transport
GO:0051641	16515	2730	3	1	5875	1	1	false	0.46468085106490864	0.9608090792112141	0.0	cellular localization
GO:0031982	16515	2029	3	1	7507	2	1	false	0.4675365608661711	0.9608090792112141	0.0	vesicle
GO:0006886	16515	1362	3	1	2870	1	3	false	0.47456445993091895	0.9645267395063605	0.0	intracellular protein transport
GO:0033036	16515	2808	3	1	5875	1	1	false	0.47795744680895536	0.9645267395063605	0.0	macromolecule localization
GO:0043168	16515	1438	3	1	2941	1	1	false	0.4889493369593451	0.9717233576127159	0.0	anion binding
GO:0061025	16515	959	3	1	1951	1	1	false	0.49154279856490213	0.9717233576127159	0.0	membrane fusion
GO:0016607	16515	385	3	1	754	1	1	false	0.5106100795757044	0.9717233576127159	4.304345065343082E-226	nuclear speck
GO:0032553	16515	508	3	1	984	1	2	false	0.5162601626016138	0.9717233576127159	4.045169191954127E-295	ribonucleotide binding
GO:0043412	16515	3949	3	1	7606	1	1	false	0.5191953720732142	0.9717233576127159	0.0	macromolecule modification
GO:0071702	16515	2495	3	1	4702	1	1	false	0.5306252658462377	0.9717233576127159	0.0	organic substance transport
GO:0012505	16515	3456	3	1	10934	2	3	false	0.5322708642390094	0.9717233576127159	0.0	endomembrane system
GO:0018130	16515	3081	3	1	5741	1	2	false	0.5366660860487552	0.9717233576127159	0.0	heterocycle biosynthetic process
GO:0019438	16515	3096	3	1	5759	1	2	false	0.5375933321753205	0.9717233576127159	0.0	aromatic compound biosynthetic process
GO:0009966	16515	2880	3	1	5336	1	4	false	0.539730134934311	0.9717233576127159	0.0	regulation of signal transduction
GO:1901362	16515	3230	3	1	5889	1	2	false	0.5484802173548106	0.9717233576127159	0.0	organic cyclic compound biosynthetic process
GO:0003674	16515	11969	3	3	14589	3	1	false	0.5521759367843886	0.9717233576127159	0.0	molecular_function
GO:0031090	16515	3159	3	1	9284	2	2	false	0.5647710326371135	0.9717233576127159	0.0	organelle membrane
GO:0007166	16515	2604	3	1	4610	1	1	false	0.5648590021697816	0.9717233576127159	0.0	cell surface receptor signaling pathway
GO:0042578	16515	571	3	1	1001	1	1	false	0.5704295704295185	0.9717233576127159	3.8920527776558893E-296	phosphoric ester hydrolase activity
GO:0016772	16515	1632	3	1	2841	1	1	false	0.5744456177411846	0.9717233576127159	0.0	transferase activity, transferring phosphorus-containing groups
GO:0031974	16515	3948	3	1	10934	2	1	false	0.5917966410028784	0.9717233576127159	0.0	membrane-enclosed lumen
GO:0016301	16515	1426	3	1	2396	1	2	false	0.5951585976633993	0.9717233576127159	0.0	kinase activity
GO:0098588	16515	1881	3	1	3159	1	1	false	0.5954415954409462	0.9717233576127159	0.0	bounding membrane of organelle
GO:0070727	16515	2015	3	1	3370	1	2	false	0.5979228486657159	0.9717233576127159	0.0	cellular macromolecule localization
GO:0015630	16515	1194	3	1	1977	1	1	false	0.6039453717746771	0.9717233576127159	0.0	microtubule cytoskeleton
GO:0009165	16515	355	3	1	581	1	2	false	0.6110154905334247	0.9717233576127159	6.960007714092179E-168	nucleotide biosynthetic process
GO:0034654	16515	3033	3	1	4963	1	5	false	0.6111223050563478	0.9717233576127159	0.0	nucleobase-containing compound biosynthetic process
GO:0000166	16515	685	3	1	1120	1	2	false	0.61160714285689	0.9717233576127159	4.9E-324	nucleotide binding
GO:0016791	16515	390	3	1	631	1	2	false	0.6180665610141629	0.9717233576127159	1.7724745606628105E-181	phosphatase activity
GO:0031981	16515	2789	3	1	4497	1	2	false	0.6201912386041649	0.9717233576127159	0.0	nuclear lumen
GO:0032991	16515	4639	3	1	11845	2	1	false	0.6299207126241301	0.9717233576127159	0.0	protein-containing complex
GO:0044271	16515	3707	3	1	5830	1	2	false	0.6358490566033003	0.9717233576127159	0.0	cellular nitrogen compound biosynthetic process
GO:0005515	16515	5904	3	1	9221	1	1	false	0.6402776271612878	0.9717233576127159	0.0	protein binding
GO:0016887	16515	525	3	1	1279	2	1	false	0.6526519030783897	0.9717233576127159	0.0	ATPase activity
GO:0043227	16515	7507	3	2	9283	2	1	false	0.6539507789273495	0.9717233576127159	0.0	membrane-bounded organelle
GO:0016788	16515	1001	3	1	3358	3	1	false	0.6543219567806938	0.9717233576127159	0.0	hydrolase activity, acting on ester bonds
GO:0043231	16515	7335	3	2	9029	2	2	false	0.6599481570113728	0.9717233576127159	0.0	intracellular membrane-bounded organelle
GO:0044267	16515	4687	3	1	7022	1	2	false	0.6674736542281041	0.9717233576127159	0.0	cellular protein metabolic process
GO:0043233	16515	3948	3	1	9283	2	2	false	0.6697388258474452	0.9717233576127159	0.0	organelle lumen
GO:0005773	16515	3678	3	1	8452	2	2	false	0.6809885589101732	0.9717233576127159	0.0	vacuole
GO:0070013	16515	3948	3	1	9004	2	2	false	0.6847134177537803	0.9717233576127159	0.0	intracellular organelle lumen
GO:0036211	16515	3764	3	1	5415	1	2	false	0.6951061865182656	0.9717233576127159	0.0	protein modification process
GO:0005634	16515	3375	3	1	7335	2	1	false	0.7085663712699258	0.9717233576127159	0.0	nucleus
GO:0043229	16515	9004	3	2	10673	2	2	false	0.711689257491939	0.9717233576127159	0.0	intracellular organelle
GO:0043226	16515	9283	3	2	10934	2	1	false	0.7207945543817764	0.9717233576127159	0.0	organelle
GO:0007265	16515	376	3	1	521	1	1	false	0.7216890595009623	0.9717233576127159	4.034238376404617E-133	Ras protein signal transduction
GO:0048522	16515	4621	3	1	12886	3	3	false	0.7361739634427935	0.9717233576127159	0.0	positive regulation of cellular process
GO:0007165	16515	4610	3	1	12851	3	5	false	0.736323000312838	0.9717233576127159	0.0	signal transduction
GO:0043228	16515	4536	3	1	9283	2	1	false	0.7385328993778939	0.9717233576127159	0.0	non-membrane-bounded organelle
GO:0006996	16515	4814	3	1	6509	1	1	false	0.7395913350707962	0.9717233576127159	0.0	organelle organization
GO:0017076	16515	509	3	1	685	1	1	false	0.7430656934307991	0.9717233576127159	8.692066618454418E-169	purine nucleotide binding
GO:0006139	16515	4384	3	1	8848	2	5	false	0.7454870225968521	0.9717233576127159	0.0	nucleobase-containing compound metabolic process
GO:0031267	16515	384	3	1	515	1	1	false	0.7456310679609564	0.9717233576127159	3.6248893433568825E-126	small GTPase binding
GO:0023052	16515	5095	3	1	13878	3	1	false	0.746549279549942	0.9717233576127159	0.0	signaling
GO:0043232	16515	4526	3	1	9010	2	2	false	0.7523530606771349	0.9717233576127159	0.0	intracellular non-membrane-bounded organelle
GO:0008152	16515	9406	3	2	13878	3	1	false	0.7554272586716739	0.9717233576127159	0.0	metabolic process
GO:0009058	16515	4757	3	1	9406	2	1	false	0.7557346352079608	0.9717233576127159	0.0	biosynthetic process
GO:0044237	16515	8863	3	2	13059	3	2	false	0.7566404482605247	0.9717233576127159	0.0	cellular metabolic process
GO:0019001	16515	386	3	1	509	1	1	false	0.7583497053044234	0.9717233576127159	1.399494660464006E-121	guanyl nucleotide binding
GO:0005813	16515	560	3	1	738	1	2	false	0.7588075880755463	0.9717233576127159	2.5063700121632144E-176	centrosome
GO:0046483	16515	4528	3	1	8863	2	1	false	0.7607976104526049	0.9717233576127159	0.0	heterocycle metabolic process
GO:0048518	16515	5275	3	1	13878	3	2	false	0.76181656941211	0.9717233576127159	0.0	positive regulation of biological process
GO:0071944	16515	5612	3	1	10934	2	1	false	0.7631083725987806	0.9717233576127159	0.0	cell periphery
GO:0006725	16515	4570	3	1	8863	2	1	false	0.7654107500091167	0.9717233576127159	0.0	cellular aromatic compound metabolic process
GO:0044249	16515	4600	3	1	8896	2	2	false	0.7668224610890515	0.9717233576127159	0.0	cellular biosynthetic process
GO:1901576	16515	4681	3	1	9027	2	2	false	0.7682387998548343	0.9717233576127159	0.0	organic substance biosynthetic process
GO:0005737	16515	6076	3	1	11683	2	2	false	0.7696903841589504	0.9717233576127159	0.0	cytoplasm
GO:0015833	16515	1929	3	1	2495	1	2	false	0.7731462925850212	0.9717233576127159	0.0	peptide transport
GO:1901360	16515	4777	3	1	8995	2	1	false	0.7801349871535947	0.9717233576127159	0.0	organic cyclic compound metabolic process
GO:0007154	16515	5113	3	1	12841	3	1	false	0.7820596415246779	0.9717233576127159	0.0	cell communication
GO:0032561	16515	386	3	1	492	1	2	false	0.7845528455284145	0.9717233576127159	1.0416129082549764E-110	guanyl ribonucleotide binding
GO:0006807	16515	8339	3	2	9406	2	1	false	0.7859810771650153	0.9717233576127159	0.0	nitrogen compound metabolic process
GO:0005622	16515	10525	3	2	11845	2	1	false	0.7895315334192725	0.9717233576127159	0.0	intracellular
GO:0009987	16515	12841	3	3	13878	3	1	false	0.7921516040267216	0.9717233576127159	0.0	cellular process
GO:0034613	16515	2012	3	1	2533	1	2	false	0.7943150414545266	0.9717233576127159	0.0	cellular protein localization
GO:0120025	16515	1906	3	1	2390	1	2	false	0.797489539750139	0.9717233576127159	0.0	plasma membrane bounded cell projection
GO:0034641	16515	5039	3	1	9147	2	2	false	0.798328159552171	0.9717233576127159	0.0	cellular nitrogen compound metabolic process
GO:0006464	16515	3764	3	1	4687	1	2	false	0.8030723277178098	0.9717233576127159	0.0	cellular protein modification process
GO:0051179	16515	5875	3	1	13878	3	1	false	0.808261700330652	0.9717233576127159	0.0	localization
GO:0003924	16515	723	3	1	1279	2	1	false	0.8112154815784727	0.9717233576127159	0.0	GTPase activity
GO:0051234	16515	4792	3	1	5875	1	1	false	0.8156595744665065	0.9718497057473269	0.0	establishment of localization
GO:0016020	16515	6329	3	1	10934	2	1	false	0.8226437359952804	0.974421788821993	0.0	membrane
GO:0019538	16515	5250	3	1	8935	2	3	false	0.8299343478638259	0.974421788821993	0.0	protein metabolic process
GO:0016740	16515	2841	3	1	6357	3	1	false	0.8308685788616101	0.974421788821993	0.0	transferase activity
GO:0051716	16515	5952	3	1	13037	3	2	false	0.8395267692835545	0.9787626262661883	0.0	cellular response to stimulus
GO:0110165	16515	10934	3	2	11845	2	1	false	0.8520889902826382	0.9787626262661883	0.0	cellular anatomical entity
GO:0044238	16515	8708	3	2	9406	2	1	false	0.8570836107254336	0.9787626262661883	0.0	primary metabolic process
GO:0140096	16515	3053	3	1	6357	3	1	false	0.8596624060430681	0.9787626262661883	0.0	catalytic activity, acting on a protein
GO:0071840	16515	6683	3	1	13878	3	1	false	0.8606764507703596	0.9787626262661883	0.0	cellular component organization or biogenesis
GO:0008150	16515	13878	3	3	14589	3	1	false	0.8607945342954457	0.9787626262661883	0.0	biological_process
GO:0005886	16515	5537	3	1	6400	1	2	false	0.8651562500031486	0.9787626262661883	0.0	plasma membrane
GO:0016043	16515	6509	3	1	12854	3	2	false	0.8797525176564943	0.9880697004732796	0.0	cellular component organization
GO:0050896	16515	7281	3	1	13878	3	1	false	0.8926121448533996	0.9880697004732796	0.0	response to stimulus
GO:0042886	16515	1950	3	1	2183	1	1	false	0.8932661475035535	0.9880697004732796	3.676E-321	amide transport
GO:1901564	16515	6170	3	1	9003	2	2	false	0.9010049305309522	0.9880697004732796	0.0	organonitrogen compound metabolic process
GO:0008104	16515	2531	3	1	2808	1	1	false	0.9013532763532341	0.9880697004732796	0.0	protein localization
GO:0005575	16515	11845	3	2	14589	3	1	false	0.9071973142816022	0.9880697004732796	0.0	cellular_component
GO:0090174	16515	890	3	1	977	1	2	false	0.9109518935511326	0.9880697004732796	8.266259420119767E-127	organelle membrane fusion
GO:0071704	16515	8995	3	2	9406	2	1	false	0.9145138279251911	0.9880697004732796	0.0	organic substance metabolic process
GO:0044260	16515	6589	3	1	9167	2	2	false	0.9209339127697014	0.9880697004732796	0.0	cellular macromolecule metabolic process
GO:0005525	16515	360	3	1	386	1	3	false	0.9326424870466486	0.9880697004732796	5.349837600433E-41	GTP binding
GO:0016310	16515	2217	3	1	2991	2	1	false	0.9330989624371364	0.9880697004732796	0.0	phosphorylation
GO:0032555	16515	492	3	1	525	1	2	false	0.9371428571429744	0.9880697004732796	4.163968031458112E-53	purine ribonucleotide binding
GO:0015031	16515	1899	3	1	2008	1	2	false	0.945717131473267	0.9880697004732796	2.850273740397961E-183	protein transport
GO:0017016	16515	364	3	1	384	1	1	false	0.9479166666667154	0.9880697004732796	8.281671582729904E-34	Ras GTPase binding
GO:0017111	16515	1279	3	2	1312	2	1	false	0.9503090640172915	0.9880697004732796	1.671504200825845E-66	nucleoside-triphosphatase activity
GO:0050794	16515	8239	3	1	12995	3	2	false	0.9509969671442356	0.9880697004732796	0.0	regulation of cellular process
GO:0050789	16515	8917	3	1	13878	3	2	false	0.9543376509749695	0.9880697004732796	0.0	regulation of biological process
GO:0065007	16515	9584	3	1	13878	3	1	false	0.970392899401802	0.9880697004732796	0.0	biological regulation
GO:0043170	16515	7606	3	1	8995	2	1	false	0.9761692527317063	0.9880697004732796	0.0	macromolecule metabolic process
GO:0006810	16515	4702	3	1	4792	1	1	false	0.9812186978288634	0.9880697004732796	1.9528703698435357E-193	transport
GO:0001883	16515	379	3	1	386	1	1	false	0.9818652849739091	0.9880697004732796	4.169467267287772E-15	purine nucleoside binding
GO:0032549	16515	379	3	1	386	1	1	false	0.9818652849739091	0.9880697004732796	4.169467267287772E-15	ribonucleoside binding
GO:0032550	16515	376	3	1	382	1	2	false	0.9842931937172521	0.9880697004732796	2.410394908023963E-13	purine ribonucleoside binding
GO:0009117	16515	578	3	1	587	1	1	false	0.9846678023849298	0.9880697004732796	4.66427742017905E-20	nucleotide metabolic process
GO:0005488	16515	9221	3	1	11969	3	1	false	0.9879076368154629	0.9880697004732796	0.0	binding
GO:0006796	16515	2991	3	2	3009	2	1	false	0.9880697004732796	0.9880697004732796	1.6476590431454356E-47	phosphate-containing compound metabolic process
GO:0000000	16515	14589	3	3	0	0	0	true	1.0	1.0	1.0	Gene Ontology
GO:0007040	16515	54	3	1	54	1	1	true	1.0	1.0	1.0	lysosome organization
GO:0016462	16515	1312	3	2	1312	2	1	true	1.0	1.0	1.0	pyrophosphatase activity
GO:0016818	16515	1312	3	2	1312	2	1	true	1.0	1.0	1.0	hydrolase activity, acting on acid anhydrides, in phosphorus-containing anhydrides
