## Supplementary File S4 for "PIGNON: A protein-protein interaction-guided functional enrichment analysis for quantitative proteomics": table-mcl2_cluster1149-Parent-Child-Union-Benjamini-Hochberg.txt

ID	Pop.total	Pop.term	Study.total	Study.term	Pop.family	Study.family	nparents	is.trivial	p	p.adjusted	p.min	name
GO:0098799	16515	15	3	3	1244	3	3	false	1.4215087660347511E-6	1.61929818989601E-4	5.382621627825424E-35	outer mitochondrial membrane protein complex
GO:0042887	16515	36	3	3	2738	3	2	false	2.089417019220658E-6	1.61929818989601E-4	8.380980823361128E-83	amide transmembrane transporter activity
GO:0140318	16515	18	3	3	1093	3	1	false	3.759878909046452E-6	1.6733141921782669E-4	1.4869571706679932E-39	protein transporter activity
GO:0071806	16515	52	3	3	3028	3	2	false	4.780863108208119E-6	1.6733141921782669E-4	1.1962272662595594E-113	protein transmembrane transport
GO:0022884	16515	18	3	3	969	3	1	false	5.397787716704086E-6	1.6733141921782669E-4	1.3228250689774213E-38	macromolecule transmembrane transporter activity
GO:0019867	16515	192	3	3	6329	3	1	false	2.749722049978532E-5	7.103448629111208E-4	0.0	outer membrane
GO:0061919	16515	485	3	3	12841	3	1	false	5.3559826614971066E-5	0.001185967589331502	0.0	process utilizing autophagic mechanism
GO:0098798	16515	238	3	3	5345	3	2	false	8.722439641281808E-5	0.0016899726804983502	0.0	mitochondrial protein complex
GO:0006839	16515	229	3	3	4702	3	1	false	1.1408418720836364E-4	0.0019647832241440405	0.0	mitochondrial transport
GO:0031968	16515	191	3	3	2950	3	4	false	2.674388552695011E-4	0.004145302256677267	1.8265409897980366E-306	organelle outer membrane
GO:0005215	16515	1093	3	3	11969	3	1	false	7.596312321165324E-4	0.01070389463436932	0.0	transporter activity
GO:0031975	16515	1126	3	3	10934	3	1	false	0.0010895299763010267	0.01328091341344284	0.0	envelope
GO:0007005	16515	503	3	3	4814	3	1	false	0.0011346498545185112	0.01328091341344284	0.0	mitochondrion organization
GO:0006626	16515	91	3	3	848	3	4	false	0.0011995663728270954	0.01328091341344284	6.653164283750399E-125	protein targeting to mitochondrion
GO:0070585	16515	132	3	3	1178	3	1	false	0.0013786673928880772	0.01424622972651013	9.345379383782081E-179	protein localization to mitochondrion
GO:0098796	16515	1005	3	3	8532	3	2	false	0.0016300498557558828	0.015791107977635114	0.0	membrane protein complex
GO:0031967	16515	1126	3	3	9029	3	3	false	0.0019350071687069866	0.017642712420563703	0.0	organelle envelope
GO:0005739	16515	1076	3	3	8452	3	2	false	0.0020582622929407332	0.01772392530032298	0.0	mitochondrion
GO:0065002	16515	44	3	2	1365	3	2	false	0.0029859379254688653	0.02435896728671969	6.0672998251640345E-84	intracellular protein transmembrane transport
GO:0046907	16515	1873	3	3	11294	3	3	false	0.004555010980737778	0.03530133510071778	0.0	intracellular transport
GO:1990542	16515	78	3	2	1518	3	2	false	0.007562866912558376	0.055821160545073724	6.151291021307854E-133	mitochondrial transmembrane transport
GO:0031966	16515	666	3	3	3192	3	2	false	0.009050729471347952	0.06371149186569931	0.0	mitochondrial membrane
GO:0044743	16515	32	3	2	544	3	3	false	0.009702986207630746	0.06371149186569931	1.9268745490592497E-52	protein transmembrane import into intracellular organelle
GO:0098780	16515	19	3	1	1926	1	1	false	0.00986500519210828	0.06371149186569931	5.191682890562789E-46	response to mitochondrial depolarisation
GO:0044248	16515	2055	3	3	8923	3	2	false	0.012201537628395492	0.07564953329605205	0.0	cellular catabolic process
GO:0006914	16515	485	3	3	2055	3	2	false	0.013083773467859284	0.07593304548128288	0.0	autophagy
GO:0072655	16515	128	3	3	538	3	2	false	0.013227046632223469	0.07593304548128288	1.575406074067727E-127	establishment of protein localization to mitochondrion
GO:0072594	16515	534	3	3	2220	3	2	false	0.013858246432540725	0.07671529275156473	0.0	establishment of protein localization to organelle
GO:0005741	16515	171	3	3	685	3	2	false	0.015351978711350446	0.07859942875641851	1.9177414391202844E-166	mitochondrial outer membrane
GO:0098805	16515	1574	3	3	6329	3	1	false	0.015359836461707209	0.07859942875641851	0.0	whole membrane
GO:0009056	16515	2357	3	3	9406	3	1	false	0.0157198857512837	0.07859942875641851	0.0	catabolic process
GO:0030150	16515	19	3	2	211	3	5	false	0.021899427586631843	0.10607535237274798	1.933988916550111E-27	protein import into mitochondrial matrix
GO:0008320	16515	18	3	3	61	3	4	false	0.022672964712420383	0.10649422819470179	7.620491916084701E-16	protein transmembrane transporter activity
GO:0017038	16515	184	3	2	1899	3	1	false	0.026233914924306486	0.11345339025413836	1.2025741636577896E-261	protein import
GO:0055085	16515	1399	3	3	4702	3	1	false	0.026299685682532378	0.11345339025413836	0.0	transmembrane transport
GO:0006605	16515	406	3	3	1362	3	1	false	0.02635046483321923	0.11345339025413836	0.0	protein targeting
GO:0022829	16515	19	3	1	539	1	1	false	0.03525046382189901	0.14767086195660395	2.1100549941637704E-35	wide pore channel activity
GO:0031090	16515	3159	3	3	9284	3	2	false	0.03937053234941248	0.16059032931997197	0.0	organelle membrane
GO:0046930	16515	22	3	1	1313	3	2	false	0.04946608496118846	0.19659597869190287	3.355597271349295E-48	pore complex
GO:0045184	16515	1978	3	3	5129	3	2	false	0.0573028026770195	0.22160493490535607	0.0	establishment of protein localization
GO:1903008	16515	101	3	1	4982	3	2	false	0.059606020465969724	0.22160493490535607	9.544684556494289E-214	organelle disassembly
GO:0032991	16515	4639	3	3	11845	3	1	false	0.060047788813064225	0.22160493490535607	0.0	protein-containing complex
GO:0051179	16515	5875	3	3	13878	3	1	false	0.0758429210645628	0.27234034455652834	0.0	localization
GO:0031647	16515	277	3	1	3583	1	1	false	0.07730951716443385	0.27234034455652834	0.0	regulation of protein stability
GO:1901524	16515	15	3	1	189	1	3	false	0.07936507936507699	0.27336860670193186	1.6491694521053049E-22	regulation of mitophagy
GO:1903599	16515	20	3	1	238	1	4	false	0.08403361344536979	0.28315674095722426	1.6261769478628966E-29	positive regulation of autophagy of mitochondrion
GO:1903146	16515	41	3	1	456	1	3	false	0.08991228070175532	0.29651922359089516	2.0513701491088384E-59	regulation of autophagy of mitochondrion
GO:0071705	16515	2183	3	3	4702	3	1	false	0.09999848344333055	0.31720816152919495	0.0	nitrogen compound transport
GO:0051641	16515	2730	3	3	5875	3	1	false	0.1002787091285842	0.31720816152919495	0.0	cellular localization
GO:0005740	16515	703	3	3	1492	3	2	false	0.10437048944978913	0.3235485172943463	0.0	mitochondrial envelope
GO:0006886	16515	1362	3	3	2870	3	3	false	0.10675360484945016	0.32444723042479956	0.0	intracellular protein transport
GO:0033036	16515	2808	3	3	5875	3	1	false	0.1091252794366004	0.3252772752437127	0.0	macromolecule localization
GO:0071840	16515	6683	3	3	13878	3	1	false	0.11164329395775294	0.32650397289531524	0.0	cellular component organization or biogenesis
GO:1901526	16515	10	3	1	79	1	4	false	0.12658227848101133	0.36333802156586587	6.941163798068805E-13	positive regulation of mitophagy
GO:0016043	16515	6509	3	3	12854	3	2	false	0.12981626285932926	0.3658458316944734	0.0	cellular component organization
GO:1903829	16515	306	3	1	6331	3	3	false	0.13812604212702204	0.3823131523158646	0.0	positive regulation of cellular protein localization
GO:0005737	16515	6076	3	3	11683	3	2	false	0.14063299716086664	0.38242306245498825	0.0	cytoplasm
GO:0071702	16515	2495	3	3	4702	3	1	false	0.1493201933787548	0.39904534437425854	0.0	organic substance transport
GO:0005742	16515	9	3	3	15	3	1	false	0.18461538461538476	0.4844275701627173	1.9980019980019964E-4	mitochondrial outer membrane translocase complex
GO:1904951	16515	418	3	1	6251	3	3	false	0.1875203497404067	0.4844275701627173	0.0	positive regulation of establishment of protein localization
GO:0016020	16515	6329	3	3	10934	3	1	false	0.19390158536551774	0.49270074969926636	0.0	membrane
GO:1903747	16515	67	3	1	944	3	3	false	0.19836409155383394	0.4932693370077937	1.9088718470652515E-104	regulation of establishment of protein localization to mitochondrion
GO:0033365	16515	1178	3	3	2012	3	1	false	0.2004901176225226	0.4932693370077937	0.0	protein localization to organelle
GO:0016236	16515	289	3	3	485	3	1	false	0.2106871247003329	0.49739192740255356	2.1377386003569152E-141	macroautophagy
GO:0098588	16515	1881	3	3	3159	3	1	false	0.2109779613288214	0.49739192740255356	0.0	bounding membrane of organelle
GO:0070727	16515	2015	3	3	3370	3	2	false	0.2136364225634911	0.49739192740255356	0.0	cellular macromolecule localization
GO:0032388	16515	192	3	1	2425	3	3	false	0.21929904422634022	0.49739192740255356	1.1465598292053087E-290	positive regulation of intracellular transport
GO:0098573	16515	74	3	1	927	3	2	false	0.22109277471393302	0.49739192740255356	1.802561914876669E-111	intrinsic component of mitochondrial membrane
GO:0000423	16515	20	3	1	89	1	2	false	0.22471910112359342	0.49739192740255356	2.5219608007077652E-20	mitophagy
GO:0031224	16515	908	3	1	10934	3	2	false	0.2290342254301238	0.49739192740255356	0.0	intrinsic component of membrane
GO:0032592	16515	73	3	1	318	1	2	false	0.2295597484276892	0.49739192740255356	7.431659902502291E-74	integral component of mitochondrial membrane
GO:0031331	16515	344	3	1	4074	3	4	false	0.23257858377303223	0.49739192740255356	0.0	positive regulation of cellular catabolic process
GO:0022411	16515	554	3	1	6509	3	1	false	0.23425555290571876	0.49739192740255356	0.0	cellular component disassembly
GO:0090316	16515	149	3	1	1712	3	5	false	0.23916053704341145	0.5009443681314699	4.6811711466212315E-219	positive regulation of intracellular protein transport
GO:0009896	16515	406	3	1	4401	3	3	false	0.25206105511781574	0.5163224516988666	0.0	positive regulation of catabolic process
GO:1903749	16515	55	3	1	591	3	4	false	0.25440147287145864	0.5163224516988666	6.205806477559049E-79	positive regulation of establishment of protein localization to mitochondrion
GO:0022857	16515	969	3	3	1516	3	2	false	0.26084823300568216	0.5163224516988666	0.0	transmembrane transporter activity
GO:0031300	16515	343	3	1	3573	3	2	false	0.2612971462501335	0.5163224516988666	0.0	intrinsic component of organelle membrane
GO:0015288	16515	5	3	1	19	1	1	false	0.2631578947368417	0.5163224516988666	8.599931200550397E-5	porin activity
GO:0031306	16515	22	3	1	218	3	2	false	0.27435796257930123	0.5263474536596383	1.2045865162406435E-30	intrinsic component of mitochondrial outer membrane
GO:1904923	16515	13	3	1	47	1	2	false	0.27659574468084974	0.5263474536596383	7.108490210391501E-12	regulation of autophagy of mitochondrion in response to mitochondrial depolarization
GO:0032386	16515	319	3	1	3092	3	3	false	0.27875527216235757	0.5263474536596383	0.0	regulation of intracellular transport
GO:0031307	16515	21	3	1	74	1	2	false	0.2837837837837828	0.5263474536596383	6.602641431149535E-19	integral component of mitochondrial outer membrane
GO:1903955	16515	30	3	1	277	3	5	false	0.29192933890786915	0.5263474536596383	7.192343443158598E-41	positive regulation of protein targeting to mitochondrion
GO:0051050	16515	859	3	1	7837	3	3	false	0.29413298950058964	0.5263474536596383	0.0	positive regulation of transport
GO:0033554	16515	1926	3	1	6548	1	2	false	0.294135613927245	0.5263474536596383	0.0	cellular response to stress
GO:0033157	16515	221	3	1	2007	3	4	false	0.2954337320541196	0.5263474536596383	2.0161035634574735E-301	regulation of intracellular protein transport
GO:0010638	16515	583	3	1	5042	3	3	false	0.30837593619041087	0.53541402551334	0.0	positive regulation of organelle organization
GO:0008152	16515	9406	3	3	13878	3	1	false	0.311307534642788	0.53541402551334	0.0	metabolic process
GO:0044237	16515	8863	3	3	13059	3	2	false	0.31258291817970607	0.53541402551334	0.0	cellular metabolic process
GO:0010822	16515	113	3	1	957	3	3	false	0.31433984723686414	0.53541402551334	3.1393111470966166E-150	positive regulation of mitochondrion organization
GO:0010821	16515	180	3	1	1486	3	2	false	0.32134021374508576	0.541388403592264	1.777386942689652E-237	regulation of mitochondrion organization
GO:0031329	16515	772	3	1	5738	3	3	false	0.35180868988915626	0.5771267353124071	0.0	regulation of cellular catabolic process
GO:0051130	16515	1112	3	1	8217	3	3	false	0.3535609782645308	0.5771267353124071	0.0	positive regulation of cellular component organization
GO:0061912	16515	39	3	1	289	3	1	false	0.3537228377721205	0.5771267353124071	3.170560911510865E-49	selective autophagy
GO:1903533	16515	75	3	1	547	3	2	false	0.3580749961342039	0.5781419208416834	2.2711277671290027E-94	regulation of protein targeting
GO:0061726	16515	74	3	1	529	3	2	false	0.3642809265465441	0.5820983877805601	2.050057691741447E-92	mitochondrion disassembly
GO:0065008	16515	3583	3	1	9584	1	1	false	0.373852253754843	0.5912969319591904	0.0	regulation of biological quality
GO:0019866	16515	497	3	1	3303	3	2	false	0.3869902605213347	0.6017749740184511	0.0	organelle inner membrane
GO:0009894	16515	925	3	1	6072	3	2	false	0.39098408432102427	0.6017749740184511	0.0	regulation of catabolic process
GO:0000422	16515	74	3	1	485	3	2	false	0.3921243379087972	0.6017749740184511	2.11666031593891E-89	autophagy of mitochondrion
GO:1903214	16515	40	3	1	255	3	4	false	0.4019501049928772	0.6047418967587027	1.1295949966230226E-47	regulation of protein targeting to mitochondrion
GO:0006996	16515	4814	3	3	6509	3	1	false	0.404487349789986	0.6047418967587027	0.0	organelle organization
GO:0031301	16515	317	3	1	775	1	2	false	0.409032258064578	0.6047418967587027	6.900865278479719E-227	integral component of organelle membrane
GO:1904680	16515	27	3	3	36	3	1	false	0.409663865546218	0.6047418967587027	1.0622107069139657E-8	peptide transmembrane transporter activity
GO:0010508	16515	115	3	1	695	3	3	false	0.4192932341503412	0.6111727694417255	9.539688550373501E-135	positive regulation of autophagy
GO:0051222	16515	380	3	1	2277	3	4	false	0.42190636342106214	0.6111727694417255	0.0	positive regulation of protein transport
GO:0060341	16515	720	3	1	4068	3	2	false	0.4426286936354167	0.6352541436434221	0.0	regulation of cellular localization
GO:0015833	16515	1929	3	3	2495	3	2	false	0.4619890629463529	0.6569569243732541	0.0	peptide transport
GO:0016239	16515	64	3	1	330	3	3	false	0.4774260508562307	0.6727367080246888	5.7595580321097336E-70	positive regulation of macroautophagy
GO:1903827	16515	498	3	1	2490	3	3	false	0.48815430983279506	0.6795144407153301	0.0	regulation of cellular protein localization
GO:0006950	16515	3575	3	1	7281	1	1	false	0.4910039829684965	0.6795144407153301	0.0	response to stress
GO:0034613	16515	2012	3	3	2533	3	2	false	0.5010084700460805	0.6872240075853316	0.0	cellular protein localization
GO:0033043	16515	1180	3	1	5370	3	2	false	0.5250467546903707	0.7042028100992157	0.0	regulation of organelle organization
GO:0051128	16515	2242	3	1	10141	3	2	false	0.52746114952122	0.7042028100992157	0.0	regulation of cellular component organization
GO:0043227	16515	7507	3	3	9283	3	1	false	0.5288116146810081	0.7042028100992157	0.0	membrane-bounded organelle
GO:0005575	16515	11845	3	3	14589	3	1	false	0.5351899274240102	0.7042028100992157	0.0	cellular_component
GO:0043231	16515	7335	3	3	9029	3	2	false	0.5361027844626287	0.7042028100992157	0.0	intracellular membrane-bounded organelle
GO:0051234	16515	4792	3	3	5875	3	1	false	0.542596114753176	0.7067428385440528	0.0	establishment of localization
GO:0032879	16515	2429	3	1	10462	3	2	false	0.5473615005749972	0.7070086049093713	0.0	regulation of localization
GO:0003674	16515	11969	3	3	14589	3	1	false	0.5521759367843886	0.7073328115833076	0.0	molecular_function
GO:0090087	16515	662	3	1	2719	3	2	false	0.5671664368593482	0.7205803091245817	0.0	regulation of peptide transport
GO:0032880	16515	928	3	1	3765	3	2	false	0.572269901334826	0.721153127698358	0.0	regulation of protein localization
GO:0043229	16515	9004	3	3	10673	3	2	false	0.600377349441901	0.7468521296820029	0.0	intracellular organelle
GO:0031325	16515	2641	3	1	9799	3	4	false	0.6102548295311656	0.7468521296820029	0.0	positive regulation of cellular metabolic process
GO:0009893	16515	2828	3	1	10458	3	3	false	0.611687369293928	0.7468521296820029	0.0	positive regulation of metabolic process
GO:0043226	16515	9283	3	3	10934	3	1	false	0.6119369062555766	0.7468521296820029	0.0	organelle
GO:0098779	16515	9	3	1	14	1	2	false	0.6428571428571431	0.7784598214285717	4.995004995004991E-4	positive regulation of mitophagy in response to mitochondrial depolarization
GO:1904925	16515	13	3	1	20	1	2	false	0.6500000000000001	0.7810077519379846	1.2899896800825618E-5	positive regulation of autophagy of mitochondrion in response to mitochondrial depolarization
GO:0051049	16515	1594	3	1	5283	3	2	false	0.6596094221230109	0.7864573879158976	0.0	regulation of transport
GO:0070201	16515	688	3	1	2163	3	2	false	0.6830977849851994	0.8082454707840144	0.0	regulation of establishment of protein localization
GO:0051223	16515	642	3	1	1947	3	3	false	0.6991125140070835	0.8156365062405372	0.0	regulation of protein transport
GO:0005622	16515	10525	3	3	11845	3	1	false	0.7015317340347604	0.8156365062405372	0.0	intracellular
GO:0010506	16515	312	3	1	934	3	2	false	0.7051309150724644	0.8156365062405372	1.4719553349994002E-257	regulation of autophagy
GO:0042886	16515	1950	3	3	2183	3	1	false	0.7126417395824258	0.818218293594637	3.676E-321	amide transport
GO:0008104	16515	2531	3	3	2808	3	1	false	0.732207735776642	0.8328975498805328	0.0	protein localization
GO:0048522	16515	4621	3	1	12886	3	3	false	0.7361739634427935	0.8328975498805328	0.0	positive regulation of cellular process
GO:0048518	16515	5275	3	1	13878	3	2	false	0.76181656941211	0.8556635381078046	0.0	positive regulation of biological process
GO:0016241	16515	166	3	1	426	3	2	false	0.7736771349518788	0.8627334958096491	5.0666625691523116E-123	regulation of macroautophagy
GO:0110165	16515	10934	3	3	11845	3	1	false	0.786543683336195	0.8708049547811478	0.0	cellular anatomical entity
GO:0009987	16515	12841	3	3	13878	3	1	false	0.7921516040267216	0.8708049547811478	0.0	cellular process
GO:0031323	16515	4758	3	1	11275	3	3	false	0.8069325197174639	0.88080662363526	0.0	regulation of cellular metabolic process
GO:0019222	16515	5105	3	1	11880	3	2	false	0.8145632003143042	0.8829181541868333	0.0	regulation of metabolic process
GO:0016021	16515	749	3	1	908	1	1	false	0.8248898678410735	0.8879022883011555	3.3519406952242996E-182	integral component of membrane
GO:0051716	16515	5952	3	1	13037	3	2	false	0.8395267692835545	0.8974251671651791	0.0	cellular response to stimulus
GO:0015031	16515	1899	3	3	2008	3	2	false	0.8457587392726389	0.8978945519675275	2.850273740397961E-183	protein transport
GO:0008150	16515	13878	3	3	14589	3	1	false	0.8607945342954457	0.907640495345538	0.0	biological_process
GO:0050896	16515	7281	3	1	13878	3	1	false	0.8926121448533996	0.934830286839709	0.0	response to stimulus
GO:0022803	16515	540	3	1	969	3	1	false	0.9135622750305739	0.9503500176492548	4.5450251904428766E-288	passive transmembrane transporter activity
GO:0006810	16515	4702	3	3	4792	3	1	false	0.9446963562444106	0.9668126529484985	1.9528703698435357E-193	transport
GO:0005743	16515	445	3	1	717	3	2	false	0.9457794723917767	0.9668126529484985	6.740170651128787E-206	mitochondrial inner membrane
GO:0050794	16515	8239	3	1	12995	3	2	false	0.9509969671442356	0.9668126529484985	0.0	regulation of cellular process
GO:0050789	16515	8917	3	1	13878	3	2	false	0.9543376509749695	0.9668126529484985	0.0	regulation of biological process
GO:0065007	16515	9584	3	1	13878	3	1	false	0.970392899401802	0.9766941519953203	0.0	biological regulation
GO:0015267	16515	539	3	1	540	1	1	false	0.9981481481479771	0.998148148147977	0.0018518518518518792	channel activity
GO:0000000	16515	14589	3	3	0	0	0	true	1.0	1.0	1.0	Gene Ontology
