## Supplementary File S4 for "PIGNON: A protein-protein interaction-guided functional enrichment analysis for quantitative proteomics": table-mcl2_cluster1150-Parent-Child-Union-Benjamini-Hochberg.txt

ID	Pop.total	Pop.term	Study.total	Study.term	Pop.family	Study.family	nparents	is.trivial	p	p.adjusted	p.min	name
GO:0010259	16515	33	3	1	4421	1	2	false	0.007464374575894057	0.9025042778788022	4.880946522501786E-84	multicellular organism aging
GO:0140318	16515	18	3	1	1093	1	1	false	0.01646843549863046	0.9025042778788022	1.4869571706679932E-39	protein transporter activity
GO:0022884	16515	18	3	1	969	1	1	false	0.018575851393180715	0.9025042778788022	1.3228250689774213E-38	macromolecule transmembrane transporter activity
GO:0042887	16515	36	3	1	2738	2	2	false	0.026128430220454333	0.9025042778788022	8.380980823361128E-83	amide transmembrane transporter activity
GO:0046907	16515	1873	3	2	11294	2	3	false	0.02749074505329093	0.9025042778788022	0.0	intracellular transport
GO:0048278	16515	61	3	1	2130	1	2	false	0.028638497652595424	0.9025042778788022	1.1247574745835886E-119	vesicle docking
GO:0061008	16515	135	3	1	4127	1	1	false	0.03271141264837091	0.9025042778788022	1.9121198919609284E-257	hepaticobiliary system development
GO:0071806	16515	52	3	1	3028	2	2	false	0.03405676520297367	0.9025042778788022	1.1962272662595594E-113	protein transmembrane transport
GO:0022406	16515	171	3	1	12841	3	1	false	0.03942354530386645	0.9137494021968653	0.0	membrane docking
GO:0006620	16515	9	3	1	191	1	2	false	0.04712041884817	0.9137494021968653	1.298856641321719E-15	posttranslational protein targeting to endoplasmic reticulum membrane
GO:0006904	16515	42	3	1	861	1	2	false	0.04878048780489438	0.9137494021968653	2.0844482914876384E-72	vesicle docking involved in exocytosis
GO:0007568	16515	289	3	1	5265	1	1	false	0.054890788224271625	0.9137494021968653	0.0	aging
GO:0043235	16515	336	3	1	4639	1	1	false	0.07242940288843032	0.9137494021968653	0.0	receptor complex
GO:0019209	16515	82	3	1	1035	1	3	false	0.07922705314007673	0.9137494021968653	7.647608841466784E-124	kinase activator activity
GO:0098793	16515	525	3	1	10934	2	2	false	0.0937294354757623	0.9137494021968653	0.0	presynapse
GO:0012505	16515	3456	3	2	10934	2	3	false	0.09988571158252003	0.9137494021968653	0.0	endomembrane system
GO:0050817	16515	313	3	1	6028	2	1	false	0.10116073554888332	0.9137494021968653	0.0	coagulation
GO:0019887	16515	169	3	1	1534	1	4	false	0.11016949152540007	0.9137494021968653	2.5160806917380154E-230	protein kinase regulator activity
GO:0070972	16515	135	3	1	1178	1	1	false	0.11460101867568047	0.9137494021968653	1.9703286430733914E-181	protein localization to endoplasmic reticulum
GO:0031090	16515	3159	3	2	9284	2	2	false	0.11575460287305342	0.9137494021968653	0.0	organelle membrane
GO:0050878	16515	455	3	1	3583	1	1	false	0.12698855707515305	0.9137494021968653	0.0	regulation of body fluid levels
GO:0048732	16515	406	3	1	3125	1	1	false	0.12992000000001813	0.9137494021968653	0.0	gland development
GO:0019207	16515	197	3	1	1516	1	2	false	0.1299472295515451	0.9137494021968653	1.5453463694756356E-253	kinase regulator activity
GO:0060089	16515	856	3	1	11969	2	1	false	0.13792688822260424	0.9137494021968653	0.0	molecular transducer activity
GO:0006614	16515	95	3	1	640	1	3	false	0.14843750000000358	0.9137494021968653	4.1505314621492907E-116	SRP-dependent cotranslational protein targeting to membrane
GO:0045184	16515	1978	3	2	5129	2	2	false	0.14867989338309098	0.9137494021968653	0.0	establishment of protein localization
GO:0007186	16515	729	3	1	4610	1	1	false	0.1581344902385934	0.9137494021968653	0.0	G protein-coupled receptor signaling pathway
GO:0030295	16515	75	3	1	460	1	3	false	0.16304347826086094	0.9137494021968653	2.8962959006087267E-88	protein kinase activator activity
GO:0009611	16515	602	3	1	3575	1	1	false	0.168391608391323	0.9137494021968653	0.0	response to wounding
GO:0005215	16515	1093	3	1	11969	2	1	false	0.1743062123947276	0.9137494021968653	0.0	transporter activity
GO:0006412	16515	624	3	1	6770	2	5	false	0.175859493261986	0.9137494021968653	0.0	translation
GO:0140029	16515	848	3	1	12841	3	2	false	0.18533363143137765	0.9137494021968653	0.0	exocytic process
GO:0006414	16515	624	3	1	3359	1	2	false	0.18576957427785606	0.9137494021968653	0.0	translational elongation
GO:0048284	16515	909	3	1	4814	1	1	false	0.18882426256798787	0.9137494021968653	0.0	organelle fusion
GO:0005773	16515	3678	3	2	8452	2	2	false	0.1893379910104127	0.9137494021968653	0.0	vacuole
GO:0070382	16515	199	3	1	1051	1	2	false	0.18934348239774246	0.9137494021968653	1.0115031066301945E-220	exocytic vesicle
GO:0010008	16515	454	3	1	2387	1	3	false	0.190196899874276	0.9137494021968653	0.0	endosome membrane
GO:0051347	16515	662	3	1	3461	1	3	false	0.19127419820881467	0.9137494021968653	0.0	positive regulation of transferase activity
GO:0030133	16515	367	3	1	3629	2	2	false	0.19205739748626868	0.9137494021968653	0.0	transport vesicle
GO:0005794	16515	859	3	1	8452	2	3	false	0.19294708736104646	0.9137494021968653	0.0	Golgi apparatus
GO:0043603	16515	982	3	1	5039	1	1	false	0.19487993649594967	0.9137494021968653	0.0	cellular amide metabolic process
GO:0043604	16515	761	3	1	3900	1	2	false	0.19512820512794776	0.9137494021968653	0.0	amide biosynthetic process
GO:0140056	16515	162	3	1	814	1	2	false	0.19901719901715267	0.9137494021968653	1.0926792086233679E-175	organelle localization by membrane tethering
GO:0072599	16515	112	3	1	556	1	2	false	0.20143884892084052	0.9137494021968653	1.158952774867183E-120	establishment of protein localization to endoplasmic reticulum
GO:0043085	16515	1381	3	1	6623	1	3	false	0.20851577834871823	0.9137494021968653	0.0	positive regulation of catalytic activity
GO:0071705	16515	2183	3	2	4702	2	1	false	0.21549421007885589	0.9137494021968653	0.0	nitrogen compound transport
GO:0051641	16515	2730	3	2	5875	2	1	false	0.21588594527755847	0.9137494021968653	0.0	cellular localization
GO:0006886	16515	1362	3	2	2870	2	3	false	0.22512451375523562	0.9137494021968653	0.0	intracellular protein transport
GO:0033036	16515	2808	3	2	5875	2	1	false	0.22840084324133064	0.9137494021968653	0.0	macromolecule localization
GO:0006518	16515	763	3	1	6170	2	2	false	0.23205082767226917	0.9137494021968653	0.0	peptide metabolic process
GO:0051338	16515	966	3	1	3980	1	2	false	0.2427135678391271	0.9137494021968653	0.0	regulation of transferase activity
GO:0098772	16515	1567	3	1	11969	2	2	false	0.2447121502164178	0.9137494021968653	0.0	molecular function regulator
GO:0010562	16515	1074	3	1	4324	1	3	false	0.24838112858466996	0.9137494021968653	0.0	positive regulation of phosphorus metabolic process
GO:0008047	16515	455	3	1	1775	1	2	false	0.25633802816885914	0.9137494021968653	0.0	enzyme activator activity
GO:0090150	16515	302	3	1	2167	2	2	false	0.25935962973546683	0.9137494021968653	0.0	establishment of protein localization to membrane
GO:0071944	16515	5612	3	2	10934	2	1	false	0.26341440040921293	0.9137494021968653	0.0	cell periphery
GO:0045047	16515	108	3	1	410	1	2	false	0.2634146341463821	0.9137494021968653	4.7891797286434425E-102	protein targeting to ER
GO:0005737	16515	6076	3	2	11683	2	2	false	0.27045341452748134	0.9137494021968653	0.0	cytoplasm
GO:0071702	16515	2495	3	2	4702	2	1	false	0.2815101920903667	0.9137494021968653	0.0	organic substance transport
GO:0051174	16515	1639	3	1	5798	1	2	false	0.2826836840292832	0.9137494021968653	0.0	regulation of phosphorus metabolic process
GO:0042175	16515	976	3	1	6329	2	2	false	0.28466119975481663	0.9137494021968653	0.0	nuclear outer membrane-endoplasmic reticulum membrane network
GO:0140352	16515	1405	3	1	13247	3	2	false	0.285650260667462	0.9137494021968653	0.0	export from cell
GO:0031401	16515	1143	3	1	3972	1	3	false	0.2877643504531045	0.9137494021968653	0.0	positive regulation of protein modification process
GO:0044093	16515	1894	3	1	11969	2	2	false	0.2914548105110375	0.9137494021968653	0.0	positive regulation of molecular function
GO:0008320	16515	18	3	1	61	1	4	false	0.2950819672131173	0.9137494021968653	7.620491916084701E-16	protein transmembrane transporter activity
GO:0061024	16515	1951	3	1	6509	1	1	false	0.2997388231671678	0.9137494021968653	0.0	membrane organization
GO:0016050	16515	1460	3	1	4814	1	1	false	0.3032820938934419	0.9137494021968653	0.0	vesicle organization
GO:0030054	16515	1821	3	1	10934	2	1	false	0.30536499724871	0.9137494021968653	0.0	cell junction
GO:0050790	16515	2225	3	1	7147	1	2	false	0.31131943472872503	0.9137494021968653	0.0	regulation of catalytic activity
GO:0004672	16515	1176	3	1	3759	1	4	false	0.3128491620111756	0.9137494021968653	0.0	protein kinase activity
GO:0001889	16515	133	3	1	408	1	2	false	0.3259803921568666	0.9137494021968653	3.2740065621445798E-111	liver development
GO:0033674	16515	596	3	1	1822	1	4	false	0.32711306256847844	0.9137494021968653	0.0	positive regulation of kinase activity
GO:0000139	16515	665	3	1	2012	1	2	false	0.33051689860820016	0.9137494021968653	0.0	Golgi membrane
GO:0006887	16515	848	3	1	2563	1	3	false	0.3308622707766385	0.9137494021968653	0.0	exocytosis
GO:0016020	16515	6329	3	2	10934	2	1	false	0.3350295766107691	0.9137494021968653	0.0	membrane
GO:0045860	16515	531	3	1	1543	1	4	false	0.34413480233273863	0.9137494021968653	0.0	positive regulation of protein kinase activity
GO:0008021	16515	185	3	1	537	1	2	false	0.34450651769079177	0.9137494021968653	1.7979885186985085E-149	synaptic vesicle
GO:0019538	16515	5250	3	2	8935	2	3	false	0.34521954132159616	0.9137494021968653	0.0	protein metabolic process
GO:0030234	16515	928	3	1	2684	1	2	false	0.3457526080482335	0.9137494021968653	0.0	enzyme regulator activity
GO:0070727	16515	2015	3	2	3370	2	2	false	0.35744037316996113	0.9137494021968653	0.0	cellular macromolecule localization
GO:0045937	16515	1074	3	1	2991	1	3	false	0.35907723169522693	0.9137494021968653	0.0	positive regulation of phosphate metabolic process
GO:0043043	16515	640	3	1	1774	1	3	false	0.36076662908686585	0.9137494021968653	0.0	peptide biosynthetic process
GO:0019900	16515	786	3	1	2163	1	1	false	0.36338418862714505	0.9137494021968653	0.0	kinase binding
GO:0006612	16515	185	3	1	506	1	2	false	0.3656126482214011	0.9137494021968653	1.4086838666207554E-143	protein targeting to membrane
GO:0019899	16515	2163	3	1	5904	1	1	false	0.3663617886166677	0.9137494021968653	0.0	enzyme binding
GO:1901566	16515	1676	3	1	7864	2	2	false	0.38084606050601877	0.9219041733452519	0.0	organonitrogen compound biosynthetic process
GO:0051179	16515	5875	3	2	13878	3	1	false	0.38589105521049927	0.9219041733452519	0.0	localization
GO:0031399	16515	1687	3	1	4320	1	2	false	0.39050925925843455	0.9219041733452519	0.0	regulation of protein modification process
GO:0097708	16515	2016	3	1	9006	2	2	false	0.39761166070901616	0.9219041733452519	0.0	intracellular vesicle
GO:0032501	16515	6028	3	2	13878	3	1	false	0.40209355318075224	0.9219041733452519	0.0	multicellular organismal process
GO:0006906	16515	890	3	1	2170	1	3	false	0.4101382488476744	0.9219041733452519	0.0	vesicle fusion
GO:0005768	16515	865	3	1	3629	2	2	false	0.4199510071829762	0.9219041733452519	0.0	endosome
GO:0072594	16515	534	3	1	2220	2	2	false	0.42330365516440516	0.9219041733452519	0.0	establishment of protein localization to organelle
GO:0098805	16515	1574	3	1	6329	2	1	false	0.43557254258201533	0.9219041733452519	0.0	whole membrane
GO:0043549	16515	879	3	1	1984	1	3	false	0.44304435483874477	0.9219041733452519	0.0	regulation of kinase activity
GO:0044267	16515	4687	3	2	7022	2	2	false	0.4454894664174202	0.9219041733452519	0.0	cellular protein metabolic process
GO:0016740	16515	2841	3	1	6357	1	1	false	0.4469089193007851	0.9219041733452519	0.0	transferase activity
GO:0042327	16515	1021	3	1	2255	1	3	false	0.4527716186250581	0.9219041733452519	0.0	positive regulation of phosphorylation
GO:0006468	16515	1849	3	1	4070	1	2	false	0.45429975429954694	0.9219041733452519	0.0	protein phosphorylation
GO:0099503	16515	920	3	1	2016	1	1	false	0.45634920634892834	0.9219041733452519	0.0	secretory vesicle
GO:0045859	16515	785	3	1	1710	1	3	false	0.4590643274851701	0.9219041733452519	0.0	regulation of protein kinase activity
GO:0051247	16515	1579	3	1	5964	2	4	false	0.45944772553795316	0.9219041733452519	0.0	positive regulation of protein metabolic process
GO:0001934	16515	951	3	1	2058	1	4	false	0.46209912536478737	0.9219041733452519	0.0	positive regulation of protein phosphorylation
GO:0032270	16515	1481	3	1	5504	2	4	false	0.46578735858869524	0.9219041733452519	0.0	positive regulation of cellular protein metabolic process
GO:0031325	16515	2641	3	1	9799	2	4	false	0.46641511527881546	0.9219041733452519	0.0	positive regulation of cellular metabolic process
GO:0031982	16515	2029	3	1	7507	2	1	false	0.4675365608661711	0.9219041733452519	0.0	vesicle
GO:0009893	16515	2828	3	1	10458	2	3	false	0.4677245848649835	0.9219041733452519	0.0	positive regulation of metabolic process
GO:1901564	16515	6170	3	2	9003	2	2	false	0.4696492958551283	0.9219041733452519	0.0	organonitrogen compound metabolic process
GO:0140096	16515	3053	3	1	6357	1	1	false	0.4802579833254222	0.9299207133245069	0.0	catalytic activity, acting on a protein
GO:0061025	16515	959	3	1	1951	1	1	false	0.49154279856490213	0.9299207133245069	0.0	membrane fusion
GO:0072657	16515	581	3	1	2012	2	1	false	0.49425031116099605	0.9299207133245069	0.0	protein localization to membrane
GO:0051173	16515	2492	3	1	8444	2	3	false	0.5031699462235064	0.9299207133245069	0.0	positive regulation of nitrogen compound metabolic process
GO:0051640	16515	807	3	1	2730	2	1	false	0.503903132409956	0.9299207133245069	0.0	organelle localization
GO:0055085	16515	1399	3	1	4702	2	1	false	0.5065845244466501	0.9299207133245069	0.0	transmembrane transport
GO:0006605	16515	406	3	1	1362	2	1	false	0.5074775500871923	0.9299207133245069	0.0	protein targeting
GO:0005789	16515	960	3	1	3161	2	2	false	0.5152351242787352	0.9299207133245069	0.0	endoplasmic reticulum membrane
GO:0044260	16515	6589	3	2	9167	2	2	false	0.516613812783276	0.9299207133245069	0.0	cellular macromolecule metabolic process
GO:0046903	16515	1477	3	1	4702	2	1	false	0.5296167200087311	0.9299207133245069	0.0	secretion
GO:0006613	16515	99	3	1	185	1	1	false	0.5351351351351658	0.9299207133245069	5.484574941527515E-55	cotranslational protein targeting to membrane
GO:0005575	16515	11845	3	3	14589	3	1	false	0.5351899274240102	0.9299207133245069	0.0	cellular_component
GO:0050896	16515	7281	3	2	13878	3	1	false	0.5369377066449057	0.9299207133245069	0.0	response to stimulus
GO:0019220	16515	1639	3	1	2991	1	2	false	0.547977265128627	0.9299207133245069	0.0	regulation of phosphate metabolic process
GO:0010604	16515	2560	3	1	7739	2	3	false	0.5521893838695444	0.9299207133245069	0.0	positive regulation of macromolecule metabolic process
GO:0031410	16515	2016	3	1	6076	2	2	false	0.5535415599922018	0.9299207133245069	0.0	cytoplasmic vesicle
GO:0006793	16515	3009	3	1	8863	2	1	false	0.563766767598372	0.9299207133245069	0.0	phosphorus metabolic process
GO:0016772	16515	1632	3	1	2841	1	1	false	0.5744456177411846	0.9299207133245069	0.0	transferase activity, transferring phosphorus-containing groups
GO:0001932	16515	1331	3	1	2298	1	3	false	0.5791993037423211	0.9299207133245069	0.0	regulation of protein phosphorylation
GO:0065009	16515	3314	3	1	13061	3	2	false	0.5844247371006234	0.9299207133245069	0.0	regulation of molecular function
GO:0016301	16515	1426	3	1	2396	1	2	false	0.5951585976633993	0.9299207133245069	0.0	kinase activity
GO:0015833	16515	1929	3	2	2495	2	2	false	0.597684864514521	0.9299207133245069	0.0	peptide transport
GO:0007596	16515	310	3	1	513	1	3	false	0.604288499025293	0.9299207133245069	7.893999225305661E-149	blood coagulation
GO:0051246	16515	2575	3	1	6895	2	4	false	0.6074803514880215	0.9299207133245069	0.0	regulation of protein metabolic process
GO:0065008	16515	3583	3	1	9584	2	1	false	0.6079634271676224	0.9299207133245069	0.0	regulation of biological quality
GO:0032268	16515	2427	3	1	6488	2	3	false	0.6082542586839568	0.9299207133245069	0.0	regulation of cellular protein metabolic process
GO:0042325	16515	1477	3	1	2359	1	2	false	0.6261127596442257	0.9299207133245069	0.0	regulation of phosphorylation
GO:0034613	16515	2012	3	2	2533	2	2	false	0.6308718595430206	0.9299207133245069	0.0	cellular protein localization
GO:0044271	16515	3707	3	1	5830	1	2	false	0.6358490566033003	0.9299207133245069	0.0	cellular nitrogen compound biosynthetic process
GO:0022857	16515	969	3	1	1516	1	2	false	0.6391820580481979	0.9299207133245069	0.0	transmembrane transporter activity
GO:0005515	16515	5904	3	1	9221	1	1	false	0.6402776271612878	0.9299207133245069	0.0	protein binding
GO:0048513	16515	3125	3	1	4812	1	2	false	0.6494181213633105	0.9299207133245069	0.0	animal organ development
GO:0043227	16515	7507	3	2	9283	2	1	false	0.6539507789273495	0.9299207133245069	0.0	membrane-bounded organelle
GO:0043231	16515	7335	3	2	9029	2	2	false	0.6599481570113728	0.9299207133245069	0.0	intracellular membrane-bounded organelle
GO:0051234	16515	4792	3	2	5875	2	1	false	0.6652749440408866	0.9299207133245069	0.0	establishment of localization
GO:0031323	16515	4758	3	1	11275	2	3	false	0.6659325087964487	0.9299207133245069	0.0	regulation of cellular metabolic process
GO:0045202	16515	1222	3	1	1821	1	1	false	0.6710598572206609	0.9299207133245069	0.0	synapse
GO:0019222	16515	5105	3	1	11880	2	2	false	0.6747942851431983	0.9299207133245069	0.0	regulation of metabolic process
GO:0009059	16515	3643	3	1	8388	2	2	false	0.6800251587222857	0.9299207133245069	0.0	macromolecule biosynthetic process
GO:0007599	16515	315	3	1	455	1	1	false	0.6923076923076352	0.9299207133245069	2.6494842979810975E-121	hemostasis
GO:0034645	16515	3359	3	1	7536	2	3	false	0.6928144244073409	0.9299207133245069	0.0	cellular macromolecule biosynthetic process
GO:0032147	16515	371	3	1	531	1	1	false	0.6986817325802082	0.9299207133245069	1.973659394228755E-140	activation of protein kinase activity
GO:0016192	16515	2128	3	1	4702	2	1	false	0.7003767897911768	0.9299207133245069	0.0	vesicle-mediated transport
GO:0043229	16515	9004	3	2	10673	2	2	false	0.711689257491939	0.9299207133245069	0.0	intracellular organelle
GO:0043170	16515	7606	3	2	8995	2	1	false	0.7149925038066675	0.9299207133245069	0.0	macromolecule metabolic process
GO:0043226	16515	9283	3	2	10934	2	1	false	0.7207945543817764	0.9299207133245069	0.0	organelle
GO:0010467	16515	3646	3	1	7606	2	1	false	0.7289651427426351	0.9299207133245069	0.0	gene expression
GO:0048522	16515	4621	3	1	12886	3	3	false	0.7361739634427935	0.9299207133245069	0.0	positive regulation of cellular process
GO:0007165	16515	4610	3	1	12851	3	5	false	0.736323000312838	0.9299207133245069	0.0	signal transduction
GO:0006996	16515	4814	3	1	6509	1	1	false	0.7395913350707962	0.9299207133245069	0.0	organelle organization
GO:0006950	16515	3575	3	1	7281	2	1	false	0.7409573841884717	0.9299207133245069	0.0	response to stress
GO:0016310	16515	2217	3	1	2991	1	1	false	0.7412236710138105	0.9299207133245069	0.0	phosphorylation
GO:0023052	16515	5095	3	1	13878	3	1	false	0.746549279549942	0.9299207133245069	0.0	signaling
GO:0005886	16515	5537	3	2	6400	2	2	false	0.7484771057987615	0.9299207133245069	0.0	plasma membrane
GO:1904680	16515	27	3	1	36	1	1	false	0.7500000000000008	0.9299207133245069	1.0622107069139657E-8	peptide transmembrane transporter activity
GO:0008152	16515	9406	3	2	13878	3	1	false	0.7554272586716739	0.9299207133245069	0.0	metabolic process
GO:0009058	16515	4757	3	1	9406	2	1	false	0.7557346352079608	0.9299207133245069	0.0	biosynthetic process
GO:0044237	16515	8863	3	2	13059	3	2	false	0.7566404482605247	0.9299207133245069	0.0	cellular metabolic process
GO:0051171	16515	4412	3	1	8635	2	2	false	0.7608530071714643	0.9299207133245069	0.0	regulation of nitrogen compound metabolic process
GO:0032502	16515	5265	3	1	13878	3	1	false	0.7609849240888042	0.9299207133245069	0.0	developmental process
GO:0048518	16515	5275	3	1	13878	3	2	false	0.76181656941211	0.9299207133245069	0.0	positive regulation of biological process
GO:0080090	16515	4581	3	1	8908	2	2	false	0.7640816350638184	0.9299207133245069	0.0	regulation of primary metabolic process
GO:0044249	16515	4600	3	1	8896	2	2	false	0.7668224610890515	0.9299207133245069	0.0	cellular biosynthetic process
GO:1901576	16515	4681	3	1	9027	2	2	false	0.7682387998548343	0.9299207133245069	0.0	organic substance biosynthetic process
GO:0043412	16515	3949	3	1	7606	2	1	false	0.768859734420933	0.9299207133245069	0.0	macromolecule modification
GO:0065007	16515	9584	3	2	13878	3	1	false	0.7720556775335542	0.9299207133245069	0.0	biological regulation
GO:0032991	16515	4639	3	1	11845	3	1	false	0.774883797500698	0.9299207133245069	0.0	protein-containing complex
GO:0003824	16515	6357	3	1	11969	2	1	false	0.7801742904959434	0.9299207133245069	0.0	catalytic activity
GO:0016773	16515	1274	3	1	1632	1	1	false	0.78063725490163	0.9299207133245069	0.0	phosphotransferase activity, alcohol group as acceptor
GO:0007154	16515	5113	3	1	12841	3	1	false	0.7820596415246779	0.9299207133245069	0.0	cell communication
GO:0006807	16515	8339	3	2	9406	2	1	false	0.7859810771650153	0.9299207133245069	0.0	nitrogen compound metabolic process
GO:0009987	16515	12841	3	3	13878	3	1	false	0.7921516040267216	0.9299207133245069	0.0	cellular process
GO:0042886	16515	1950	3	2	2183	2	1	false	0.7978807156211561	0.9299207133245069	3.676E-321	amide transport
GO:0034641	16515	5039	3	1	9147	2	2	false	0.798328159552171	0.9299207133245069	0.0	cellular nitrogen compound metabolic process
GO:0008104	16515	2531	3	2	2808	2	1	false	0.8124060524294807	0.9411479951642072	0.0	protein localization
GO:0060255	16515	4602	3	1	7947	2	2	false	0.8228624567333991	0.9467003994048594	0.0	regulation of macromolecule metabolic process
GO:0033365	16515	1178	3	1	2012	2	1	false	0.8282997193367079	0.9467003994048594	0.0	protein localization to organelle
GO:0098588	16515	1881	3	1	3159	2	1	false	0.8364087768739041	0.9467003994048594	0.0	bounding membrane of organelle
GO:0042060	16515	505	3	1	602	1	1	false	0.8388704318937582	0.9467003994048594	8.253237307151272E-115	wound healing
GO:0051716	16515	5952	3	1	13037	3	2	false	0.8395267692835545	0.9467003994048594	0.0	cellular response to stimulus
GO:0044238	16515	8708	3	2	9406	2	1	false	0.8570836107254336	0.950460631617888	0.0	primary metabolic process
GO:0048731	16515	4127	3	1	4812	1	2	false	0.8576475477984249	0.950460631617888	0.0	system development
GO:0071840	16515	6683	3	1	13878	3	1	false	0.8606764507703596	0.950460631617888	0.0	cellular component organization or biogenesis
GO:0008150	16515	13878	3	3	14589	3	1	false	0.8607945342954457	0.950460631617888	0.0	biological_process
GO:0016043	16515	6509	3	1	12854	3	2	false	0.8797525176564943	0.960138055936128	0.0	cellular component organization
GO:0019901	16515	700	3	1	786	1	1	false	0.8905852417304252	0.960138055936128	2.985224654691716E-117	protein kinase binding
GO:0015031	16515	1899	3	2	2008	2	2	false	0.8943553141698485	0.960138055936128	2.850273740397961E-183	protein transport
GO:0032940	16515	1368	3	1	1513	1	2	false	0.9041639127564974	0.960138055936128	8.433213512315943E-207	secretion by cell
GO:0007275	16515	4343	3	1	6284	2	2	false	0.904627310640097	0.960138055936128	0.0	multicellular organism development
GO:0036211	16515	3764	3	1	5415	2	2	false	0.9070789079692957	0.960138055936128	0.0	protein modification process
GO:0090174	16515	890	3	1	977	1	2	false	0.9109518935511326	0.960138055936128	8.266259420119767E-127	organelle membrane fusion
GO:0048856	16515	4812	3	1	5265	1	1	false	0.9139601139625344	0.960138055936128	0.0	anatomical structure development
GO:0071704	16515	8995	3	2	9406	2	1	false	0.9145138279251911	0.960138055936128	0.0	organic substance metabolic process
GO:0003674	16515	11969	3	2	14589	3	1	false	0.9148485249957446	0.960138055936128	0.0	molecular_function
GO:0005488	16515	9221	3	1	11969	2	1	false	0.9473017807095734	0.9793904307372246	0.0	binding
GO:0050794	16515	8239	3	1	12995	3	2	false	0.9509969671442356	0.9793904307372246	0.0	regulation of cellular process
GO:0099500	16515	848	3	1	890	1	2	false	0.9528089887645222	0.9793904307372246	5.0133519213091185E-73	vesicle fusion to plasma membrane
GO:0050789	16515	8917	3	1	13878	3	2	false	0.9543376509749695	0.9793904307372246	0.0	regulation of biological process
GO:0006464	16515	3764	3	1	4687	2	2	false	0.9612532407508005	0.9793904307372246	0.0	cellular protein modification process
GO:0006810	16515	4702	3	2	4792	2	1	false	0.9627862864732899	0.9793904307372246	1.9528703698435357E-193	transport
GO:0005622	16515	10525	3	2	11845	3	1	false	0.9655311321890564	0.9793904307372246	0.0	intracellular
GO:0110165	16515	10934	3	2	11845	3	1	false	0.9831796041702436	0.9925432194480555	0.0	cellular anatomical entity
GO:0038023	16515	850	3	1	856	1	1	false	0.9929906542054951	0.9940179461596822	1.862586969397614E-15	signaling receptor activity
GO:0006796	16515	2991	3	1	3009	1	1	false	0.9940179461596822	0.9940179461596822	1.6476590431454356E-47	phosphate-containing compound metabolic process
GO:0000000	16515	14589	3	3	0	0	0	true	1.0	1.0	1.0	Gene Ontology
