## Supplementary File S4 for "PIGNON: A protein-protein interaction-guided functional enrichment analysis for quantitative proteomics": table-mcl2_cluster1152-Parent-Child-Union-Benjamini-Hochberg.txt

ID	Pop.total	Pop.term	Study.total	Study.term	Pop.family	Study.family	nparents	is.trivial	p	p.adjusted	p.min	name
GO:2000819	16515	2	2	1	212	1	2	false	0.009433962264150551	0.6750870150056756	4.4710721631042605E-5	regulation of nucleotide-excision repair
GO:0051606	16515	176	2	1	7281	1	1	false	0.02417250377686823	0.6750870150056756	0.0	detection of stimulus
GO:1901976	16515	27	2	1	1069	1	2	false	0.02525724976612581	0.6750870150056756	2.5025109027970596E-54	regulation of cell cycle checkpoint
GO:0000151	16515	276	2	1	10545	1	2	false	0.02617354196283297	0.6750870150056756	0.0	ubiquitin ligase complex
GO:0000075	16515	210	2	1	12841	2	2	false	0.03244153692851648	0.6750870150056756	0.0	cell cycle checkpoint
GO:0048511	16515	254	2	1	13878	2	1	false	0.03627101686194971	0.6750870150056756	0.0	rhythmic process
GO:0000715	16515	22	2	1	1163	2	2	false	0.03749132385085261	0.6750870150056756	4.952344081104266E-47	nucleotide-excision repair, DNA damage recognition
GO:0042769	16515	36	2	1	949	1	2	false	0.03793466807163758	0.6750870150056756	4.796501440410731E-66	DNA damage response, detection of DNA damage
GO:2000001	16515	13	2	1	325	1	3	false	0.03999999999999779	0.6750870150056756	1.759502357890718E-23	regulation of DNA damage checkpoint
GO:0019827	16515	150	2	1	6028	2	2	false	0.049152569244721105	0.6750870150056756	3.489496674595408E-304	stem cell population maintenance
GO:0051276	16515	1114	2	2	4814	2	1	false	0.05351289019454055	0.6750870150056756	0.0	chromosome organization
GO:0098727	16515	152	2	1	5265	2	1	false	0.056911646273578434	0.6750870150056756	2.6363022388989494E-298	maintenance of cell number
GO:1903707	16515	115	2	1	1782	1	5	false	0.06453423120086722	0.6750870150056756	1.7564856167577327E-184	negative regulation of hemopoiesis
GO:0045787	16515	345	2	1	5263	1	3	false	0.06555196655918458	0.6750870150056756	0.0	positive regulation of cell cycle
GO:0006293	16515	21	2	1	315	1	2	false	0.0666666666666728	0.6750870150056756	3.4661338046284934E-33	nucleotide-excision repair, preincision complex stabilization
GO:0044089	16515	473	2	1	6743	1	3	false	0.07014681892349488	0.6750870150056756	0.0	positive regulation of cellular component biogenesis
GO:0006294	16515	28	2	1	338	1	2	false	0.08284023668638209	0.6750870150056756	1.4924468661534479E-41	nucleotide-excision repair, preincision complex assembly
GO:0045638	16515	72	2	1	856	1	4	false	0.08411214953273106	0.6750870150056756	9.624411661031674E-107	negative regulation of myeloid cell differentiation
GO:1902106	16515	84	2	1	918	1	4	false	0.0915032679738808	0.6750870150056756	2.203895492595193E-121	negative regulation of leukocyte differentiation
GO:0030852	16515	11	2	1	116	1	2	false	0.09482758620689734	0.6750870150056756	1.272163733426113E-15	regulation of granulocyte differentiation
GO:0030853	16515	6	2	1	62	1	3	false	0.09677419354838807	0.6750870150056756	1.626690238926508E-8	negative regulation of granulocyte differentiation
GO:0033683	16515	38	2	1	381	1	2	false	0.099737532808399	0.6750870150056756	2.9673810590707202E-53	nucleotide-excision repair, DNA incision
GO:0097193	16515	268	2	1	2604	1	2	false	0.10291858678945728	0.6750870150056756	0.0	intrinsic apoptotic signaling pathway
GO:0016746	16515	296	2	1	2841	1	1	false	0.10418866596279353	0.6750870150056756	0.0	transferase activity, transferring acyl groups
GO:0048523	16515	4164	2	2	12864	2	3	false	0.10476080589844049	0.6750870150056756	0.0	negative regulation of cellular process
GO:0031334	16515	230	2	1	2175	1	4	false	0.1057471264367554	0.6750870150056756	5.345464E-318	positive regulation of protein-containing complex assembly
GO:0030099	16515	365	2	1	3353	1	2	false	0.10885773933780571	0.6750870150056756	0.0	myeloid cell differentiation
GO:0043543	16515	217	2	1	3764	2	1	false	0.1119936187209707	0.6750870150056756	0.0	protein acylation
GO:0097190	16515	569	2	1	5063	1	2	false	0.11238396207741876	0.6750870150056756	0.0	apoptotic signaling pathway
GO:0048519	16515	4686	2	2	13878	2	2	false	0.11399594628858059	0.6750870150056756	0.0	negative regulation of biological process
GO:0002683	16515	351	2	1	5907	2	3	false	0.11532065676948089	0.6750870150056756	0.0	negative regulation of immune system process
GO:0045637	16515	206	2	1	1731	1	3	false	0.1190063547082095	0.6750870150056756	1.5122478017210765E-273	regulation of myeloid cell differentiation
GO:0051052	16515	319	2	1	4959	2	3	false	0.1245290852513179	0.6750870150056756	0.0	regulation of DNA metabolic process
GO:0051704	16515	905	2	1	13878	2	1	false	0.12617415293451653	0.6750870150056756	0.0	multi-organism process
GO:0045931	16515	139	2	1	1094	1	3	false	0.1270566727605395	0.6750870150056756	3.4568646433256212E-180	positive regulation of mitotic cell cycle
GO:0043254	16515	397	2	1	3074	1	3	false	0.12914769030592826	0.6750870150056756	0.0	regulation of protein-containing complex assembly
GO:1900087	16515	36	2	1	278	1	4	false	0.12949640287770695	0.6750870150056756	4.110611670530078E-46	positive regulation of G1/S transition of mitotic cell cycle
GO:1901992	16515	78	2	1	600	1	4	false	0.12999999999997564	0.6750870150056756	4.2854971351041336E-100	positive regulation of mitotic cell cycle phase transition
GO:0030851	16515	25	2	1	186	1	1	false	0.13440860215054287	0.6750870150056756	1.5355106131240537E-31	granulocyte differentiation
GO:0002521	16515	452	2	1	3353	1	2	false	0.13480465254984159	0.6750870150056756	0.0	leukocyte differentiation
GO:1902105	16515	240	2	1	1767	1	3	false	0.13582342954159576	0.6750870150056756	4.608668090897521E-304	regulation of leukocyte differentiation
GO:1901989	16515	92	2	1	667	1	3	false	0.13793103448272967	0.6750870150056756	1.3636926693205137E-115	positive regulation of cell cycle phase transition
GO:0044389	16515	301	2	1	2163	1	1	false	0.13915857605189538	0.6750870150056756	0.0	ubiquitin-like protein ligase binding
GO:0022613	16515	404	2	1	2890	1	1	false	0.1397923875430728	0.6750870150056756	0.0	ribonucleoprotein complex biogenesis
GO:0032502	16515	5265	2	2	13878	2	1	false	0.1439102689013286	0.6750870150056756	0.0	developmental process
GO:1903706	16515	406	2	1	2745	1	3	false	0.14790528233154493	0.6750870150056756	0.0	regulation of hemopoiesis
GO:0080135	16515	675	2	1	8569	2	3	false	0.15134802899984653	0.6750870150056756	0.0	regulation of cellular response to stress
GO:0006282	16515	115	2	1	745	1	3	false	0.1543624161073284	0.6750870150056756	1.5912161007733195E-138	regulation of DNA repair
GO:1902808	16515	46	2	1	292	1	3	false	0.15753424657535758	0.6750870150056756	9.102462299892593E-55	positive regulation of cell cycle G1/S phase transition
GO:0090305	16515	320	2	1	3833	2	1	false	0.16002117638950886	0.6750870150056756	0.0	nucleic acid phosphodiester bond hydrolysis
GO:0002520	16515	859	2	1	5348	1	2	false	0.16062079281931146	0.6750870150056756	0.0	immune system development
GO:2001020	16515	204	2	1	1239	1	2	false	0.16464891041165355	0.6750870150056756	6.72187288317118E-240	regulation of response to DNA damage stimulus
GO:0044087	16515	839	2	1	9710	2	2	false	0.16535370846600256	0.6750870150056756	0.0	regulation of cellular component biogenesis
GO:0008284	16515	816	2	1	4921	1	3	false	0.1658199552931334	0.6750870150056756	0.0	positive regulation of cell population proliferation
GO:0000003	16515	1253	2	1	13878	2	1	false	0.17242778495392852	0.6750870150056756	0.0	reproduction
GO:0022414	16515	1253	2	1	13878	2	2	false	0.17242778495392852	0.6750870150056756	0.0	reproductive process
GO:0002762	16515	43	2	1	249	1	4	false	0.17269076305222045	0.6750870150056756	2.6162764845831987E-49	negative regulation of myeloid leukocyte differentiation
GO:0019219	16515	2640	2	2	6350	2	4	false	0.17280816744640015	0.6750870150056756	0.0	regulation of nucleobase-containing compound metabolic process
GO:0043687	16515	342	2	1	3764	2	1	false	0.17348784221754368	0.6750870150056756	0.0	post-translational protein modification
GO:0000077	16515	143	2	1	818	1	2	false	0.17481662591681982	0.6750870150056756	6.254509562043393E-164	DNA damage checkpoint
GO:0090068	16515	259	2	1	1471	1	3	false	0.17607070020401874	0.6750870150056756	1.8005381630328997E-296	positive regulation of cell cycle process
GO:0071824	16515	302	2	1	1711	1	1	false	0.17650496785509426	0.6750870150056756	0.0	protein-DNA complex subunit organization
GO:0031323	16515	4758	2	2	11275	2	3	false	0.1780586220192628	0.6750870150056756	0.0	regulation of cellular metabolic process
GO:0019222	16515	5105	2	2	11880	2	2	false	0.1846333242934966	0.6750870150056756	0.0	regulation of metabolic process
GO:0032501	16515	6028	2	2	13878	2	1	false	0.18864789504873716	0.6750870150056756	0.0	multicellular organismal process
GO:0003714	16515	237	2	1	1210	1	2	false	0.19586776859511384	0.6750870150056756	4.1508910608822115E-259	transcription corepressor activity
GO:0045596	16515	593	2	1	5689	2	4	false	0.19762371136437057	0.6750870150056756	0.0	negative regulation of cell differentiation
GO:0016569	16515	437	2	1	4154	2	2	false	0.19935528156746288	0.6750870150056756	0.0	covalent chromatin modification
GO:0006289	16515	106	2	1	517	1	1	false	0.20502901353964853	0.6750870150056756	2.877913360346879E-113	nucleotide-excision repair
GO:0051093	16515	798	2	1	7314	2	3	false	0.20632085960194774	0.6750870150056756	0.0	negative regulation of developmental process
GO:0006325	16515	713	2	1	6509	2	2	false	0.2070971090742691	0.6750870150056756	0.0	chromatin organization
GO:0016570	16515	421	2	1	3779	2	2	false	0.21042536622735658	0.6750870150056756	0.0	histone modification
GO:0022402	16515	1438	2	1	12841	2	2	false	0.21143718972495448	0.6750870150056756	0.0	cell cycle process
GO:0009790	16515	929	2	1	4343	1	1	false	0.21390743725528844	0.6750870150056756	0.0	embryo development
GO:0032504	16515	704	2	1	6150	2	2	false	0.21585584013215245	0.6750870150056756	0.0	multicellular organism reproduction
GO:0035556	16515	2462	2	1	11378	1	2	false	0.21638249252807953	0.6750870150056756	0.0	intracellular signal transduction
GO:0008283	16515	1612	2	1	13878	2	1	false	0.21882552995766183	0.6750870150056756	0.0	cell population proliferation
GO:0045786	16515	563	2	1	4807	2	3	false	0.2205459492115962	0.6750870150056756	0.0	negative regulation of cell cycle
GO:0031146	16515	89	2	1	403	1	1	false	0.22084367245656925	0.6750870150056756	8.198149337582882E-92	SCF-dependent proteasomal ubiquitin-dependent protein catabolic process
GO:0009890	16515	1224	2	1	5516	1	3	false	0.22189992748418025	0.6750870150056756	0.0	negative regulation of biosynthetic process
GO:0080008	16515	35	2	1	155	1	1	false	0.22580645161290144	0.6750870150056756	1.44334017272923E-35	Cul4-RING E3 ubiquitin ligase complex
GO:0007049	16515	1553	2	1	12841	2	1	false	0.22726309152239643	0.6750870150056756	0.0	cell cycle
GO:0090304	16515	3833	2	2	8019	2	2	false	0.2284431048964872	0.6750870150056756	0.0	nucleic acid metabolic process
GO:0031327	16515	1201	2	1	5235	1	4	false	0.2294173829989134	0.6750870150056756	0.0	negative regulation of cellular biosynthetic process
GO:0071840	16515	6683	2	2	13878	2	1	false	0.23187581903376142	0.6750870150056756	0.0	cellular component organization or biogenesis
GO:0070911	16515	25	2	1	106	1	1	false	0.23584905660377725	0.6750870150056756	7.844540176315144E-25	global genome nucleotide-excision repair
GO:0051726	16515	1069	2	1	8439	2	2	false	0.23731441800505884	0.6750870150056756	0.0	regulation of cell cycle
GO:0080134	16515	1277	2	1	5300	1	2	false	0.24094339622574185	0.6750870150056756	0.0	regulation of response to stress
GO:0051241	16515	1010	2	1	7773	2	3	false	0.2430048548816202	0.6750870150056756	0.0	negative regulation of multicellular organismal process
GO:0006139	16515	4384	2	2	8848	2	5	false	0.24547138607482588	0.6750870150056756	0.0	nucleobase-containing compound metabolic process
GO:0140110	16515	1582	2	1	11969	2	1	false	0.24688898024482392	0.6750870150056756	0.0	transcription regulator activity
GO:0006259	16515	942	2	1	7103	2	2	false	0.2476681669118836	0.6750870150056756	0.0	DNA metabolic process
GO:0002761	16515	102	2	1	407	1	3	false	0.2506142506142237	0.6750870150056756	6.6814581629110455E-99	regulation of myeloid leukocyte differentiation
GO:0044419	16515	1871	2	1	13878	2	1	false	0.2514679881148708	0.6750870150056756	0.0	interspecies interaction between organisms
GO:0051130	16515	1112	2	1	8217	2	3	false	0.25235864232381633	0.6750870150056756	0.0	positive regulation of cellular component organization
GO:0051253	16515	1028	2	1	4032	1	4	false	0.25496031746060777	0.6750870150056756	0.0	negative regulation of RNA metabolic process
GO:0065004	16515	263	2	1	1030	1	2	false	0.25533980582518234	0.6750870150056756	2.5660262261842738E-253	protein-DNA complex assembly
GO:0016043	16515	6509	2	2	12854	2	2	false	0.256400585566798	0.6750870150056756	0.0	cellular component organization
GO:0048534	16515	816	2	1	3162	1	2	false	0.2580645161287946	0.6750870150056756	0.0	hematopoietic or lymphoid organ development
GO:0046483	16515	4528	2	2	8863	2	1	false	0.2609783119283883	0.6750870150056756	0.0	heterocycle metabolic process
GO:0051171	16515	4412	2	2	8635	2	2	false	0.26103465930102876	0.6750870150056756	0.0	regulation of nitrogen compound metabolic process
GO:0010558	16515	1157	2	1	4394	1	4	false	0.2633136094670124	0.6750870150056756	0.0	negative regulation of macromolecule biosynthetic process
GO:0002682	16515	1311	2	1	9249	2	2	false	0.26341160140210723	0.6750870150056756	0.0	regulation of immune system process
GO:0080090	16515	4581	2	2	8908	2	2	false	0.26443206049511014	0.6750870150056756	0.0	regulation of primary metabolic process
GO:0006725	16515	4570	2	2	8863	2	1	false	0.2658427758868606	0.6750870150056756	0.0	cellular aromatic compound metabolic process
GO:0003712	16515	574	2	1	2130	1	2	false	0.2694835680752466	0.6750870150056756	0.0	transcription coregulator activity
GO:0043412	16515	3949	2	2	7606	2	1	false	0.2695310097224153	0.6750870150056756	0.0	macromolecule modification
GO:0008219	16515	1921	2	1	12841	2	1	false	0.2768279466967817	0.6763403087422113	0.0	cell death
GO:0044257	16515	735	2	1	4887	2	3	false	0.27820432314529964	0.6763403087422113	0.0	cellular protein catabolic process
GO:0044265	16515	1103	2	1	7226	2	3	false	0.28200441121478537	0.6763403087422113	0.0	cellular macromolecule catabolic process
GO:1901360	16515	4777	2	2	8995	2	1	false	0.28201064930711245	0.6763403087422113	0.0	organic cyclic compound metabolic process
GO:1902494	16515	1314	2	1	4639	1	1	false	0.2832507005815175	0.6763403087422113	0.0	catalytic complex
GO:0003006	16515	848	2	1	5486	2	2	false	0.2852808724021519	0.6763403087422113	0.0	developmental process involved in reproduction
GO:0030163	16515	878	2	1	5628	2	3	false	0.2876969970022839	0.6763403087422113	0.0	protein catabolic process
GO:0033554	16515	1926	2	1	6548	1	2	false	0.294135613927245	0.6821018062397727	0.0	cellular response to stress
GO:2000045	16515	147	2	1	494	1	3	false	0.29757085020250057	0.6821018062397727	6.240081914662214E-130	regulation of G1/S transition of mitotic cell cycle
GO:0042127	16515	1354	2	1	8277	2	2	false	0.30042788622513894	0.6821018062397727	0.0	regulation of cell population proliferation
GO:0009057	16515	1319	2	1	8030	2	2	false	0.30155412656292	0.6821018062397727	0.0	macromolecule catabolic process
GO:0034641	16515	5039	2	2	9147	2	2	false	0.30345384546731813	0.6821018062397727	0.0	cellular nitrogen compound metabolic process
GO:0002573	16515	186	2	1	609	1	2	false	0.3054187192118385	0.6821018062397727	4.947439153860526E-162	myeloid leukocyte differentiation
GO:0018205	16515	357	2	1	1150	1	1	false	0.3104347826086764	0.6875745598274816	1.6538706783194315E-308	peptidyl-lysine modification
GO:1902806	16515	162	2	1	512	1	2	false	0.3164062499999563	0.6950563524589204	4.370493329424481E-138	regulation of cell cycle G1/S phase transition
GO:1901565	16515	1167	2	1	6503	2	2	false	0.326729593557793	0.7097254417822249	0.0	organonitrogen compound catabolic process
GO:0045595	16515	1604	2	1	8813	2	3	false	0.33089920654034405	0.7097254417822249	0.0	regulation of cell differentiation
GO:0002376	16515	2527	2	1	13878	2	1	false	0.3310286575476795	0.7097254417822249	0.0	immune system process
GO:0060255	16515	4602	2	2	7947	2	2	false	0.3353104387060816	0.711778290993701	0.0	regulation of macromolecule metabolic process
GO:0016573	16515	143	2	1	423	1	2	false	0.3380614657210456	0.711778290993701	7.291053741646192E-117	histone acetylation
GO:0031464	16515	12	2	1	35	1	1	false	0.34285714285714414	0.711778290993701	1.1983915667747266E-9	Cul4A-RING E3 ubiquitin ligase complex
GO:0019538	16515	5250	2	2	8935	2	3	false	0.34521954132159616	0.711778290993701	0.0	protein metabolic process
GO:2000026	16515	1794	2	1	5196	1	3	false	0.345265588914855	0.711778290993701	0.0	regulation of multicellular organismal development
GO:1902679	16515	954	2	1	2613	1	5	false	0.3650975889776049	0.7438254496156586	0.0	negative regulation of RNA biosynthetic process
GO:0019899	16515	2163	2	1	5904	1	1	false	0.3663617886166677	0.7438254496156586	0.0	enzyme binding
GO:0004402	16515	55	2	1	144	1	2	false	0.3819444444444479	0.7476066557463165	3.7762263329318237E-41	histone acetyltransferase activity
GO:1901575	16515	1956	2	1	9133	2	2	false	0.3824871266493513	0.7476066557463165	0.0	organic substance catabolic process
GO:0032991	16515	4639	2	1	11845	1	1	false	0.3916420430583112	0.7476066557463165	0.0	protein-containing complex
GO:0045934	16515	1121	2	1	5079	2	4	false	0.3927452357500331	0.7476066557463165	0.0	negative regulation of nucleobase-containing compound metabolic process
GO:0018394	16515	152	2	1	387	1	2	false	0.39276485788111387	0.7476066557463165	6.011990745058808E-112	peptidyl-lysine acetylation
GO:0051128	16515	2242	2	1	10141	2	2	false	0.39330487463680897	0.7476066557463165	0.0	regulation of cellular component organization
GO:0019005	16515	61	2	1	155	1	1	false	0.39354838709676754	0.7476066557463165	1.1524516133981023E-44	SCF ubiquitin ligase complex
GO:0031324	16515	2129	2	1	9593	2	4	false	0.3946292155779225	0.7476066557463165	0.0	negative regulation of cellular metabolic process
GO:0044770	16515	577	2	1	1438	1	1	false	0.4012517385259689	0.7476066557463165	0.0	cell cycle phase transition
GO:0050794	16515	8239	2	2	12995	2	2	false	0.401954730578933	0.7476066557463165	0.0	regulation of cellular process
GO:0051603	16515	680	2	1	1685	1	2	false	0.40356083086041356	0.7476066557463165	0.0	proteolysis involved in cellular protein catabolic process
GO:1903507	16515	954	2	1	2359	1	3	false	0.4044086477324244	0.7476066557463165	0.0	negative regulation of nucleic acid-templated transcription
GO:0050793	16515	2287	2	1	9945	2	2	false	0.4070636084918051	0.7476066557463165	0.0	regulation of developmental process
GO:0044248	16515	2055	2	1	8923	2	2	false	0.40758748859335947	0.7476066557463165	0.0	cellular catabolic process
GO:0050789	16515	8917	2	2	13878	2	2	false	0.41282534736715193	0.7476066557463165	0.0	regulation of biological process
GO:0051172	16515	1965	2	1	8407	2	3	false	0.4128574069046822	0.7476066557463165	0.0	negative regulation of nitrogen compound metabolic process
GO:0006974	16515	813	2	1	1926	1	1	false	0.4221183800622416	0.7540339477450627	0.0	cellular response to DNA damage stimulus
GO:0048285	16515	1165	2	1	4814	2	1	false	0.4254778918499691	0.7540339477450627	0.0	organelle fission
GO:0009892	16515	2467	2	1	10162	2	3	false	0.42661653576613967	0.7540339477450627	0.0	negative regulation of metabolic process
GO:0000082	16515	238	2	1	554	1	2	false	0.4296028880867129	0.7540339477450627	1.2237496054440712E-163	G1/S transition of mitotic cell cycle
GO:0006281	16515	517	2	1	1201	1	2	false	0.4304746044962485	0.7540339477450627	0.0	DNA repair
GO:0009056	16515	2357	2	1	9406	2	1	false	0.43839672506740646	0.7553973441549849	0.0	catabolic process
GO:0035019	16515	66	2	1	150	1	1	false	0.4400000000000078	0.7553973441549849	3.1576555293514484E-44	somatic stem cell population maintenance
GO:0044843	16515	255	2	1	577	1	1	false	0.4419410745233664	0.7553973441549849	2.9838992666345077E-171	cell cycle G1/S phase transition
GO:0044267	16515	4687	2	2	7022	2	2	false	0.4454894664174202	0.7553973441549849	0.0	cellular protein metabolic process
GO:0016740	16515	2841	2	1	6357	1	1	false	0.4469089193007851	0.7553973441549849	0.0	transferase activity
GO:0010564	16515	696	2	1	1553	1	2	false	0.44816484224120373	0.7553973441549849	0.0	regulation of cell cycle process
GO:0043933	16515	1711	2	1	6509	2	1	false	0.4566644189757515	0.7619837125049701	0.0	protein-containing complex subunit organization
GO:0008152	16515	9406	2	2	13878	2	1	false	0.4593474426524375	0.7619837125049701	0.0	metabolic process
GO:0044237	16515	8863	2	2	13059	2	2	false	0.4606020948724073	0.7619837125049701	0.0	cellular metabolic process
GO:0048869	16515	3513	2	1	13027	2	2	false	0.4666342097695012	0.7628243108434812	0.0	cellular developmental process
GO:0007346	16515	635	2	1	1360	1	2	false	0.4669117647059298	0.7628243108434812	0.0	regulation of mitotic cell cycle
GO:1901564	16515	6170	2	2	9003	2	2	false	0.4696492958551283	0.7628243108434812	0.0	organonitrogen compound metabolic process
GO:0051239	16515	2782	2	1	10089	2	2	false	0.47547574013626226	0.7653219063558782	0.0	regulation of multicellular organismal process
GO:0065007	16515	9584	2	2	13878	2	1	false	0.4768983520948942	0.7653219063558782	0.0	biological regulation
GO:0044403	16515	901	2	1	1871	1	1	false	0.48156066274726167	0.766152477145447	0.0	symbiotic process
GO:0036211	16515	3764	2	2	5415	2	2	false	0.483133465065599	0.766152477145447	0.0	protein modification process
GO:0070647	16515	1066	2	1	3764	2	1	false	0.4862651133873587	0.7661748195678767	0.0	protein modification by small protein conjugation or removal
GO:0006950	16515	3575	2	1	7281	1	1	false	0.4910039829684965	0.7661748195678767	0.0	response to stress
GO:0065003	16515	1426	2	1	2900	1	2	false	0.49172413793162234	0.7661748195678767	0.0	protein-containing complex assembly
GO:1901990	16515	396	2	1	792	1	3	false	0.4999999999999138	0.7706387753351674	1.354574985302177E-237	regulation of mitotic cell cycle phase transition
GO:0010605	16515	2252	2	1	7683	2	3	false	0.5003401004041759	0.7706387753351674	0.0	negative regulation of macromolecule metabolic process
GO:0032774	16515	2371	2	1	4657	1	3	false	0.5091260468124964	0.773120065938057	0.0	RNA biosynthetic process
GO:0016410	16515	91	2	1	178	1	1	false	0.5112359550562042	0.773120065938057	4.570375630728127E-53	N-acyltransferase activity
GO:1901987	16515	426	2	1	830	1	2	false	0.5132530120479899	0.773120065938057	6.750273269018629E-249	regulation of cell cycle phase transition
GO:0044260	16515	6589	2	2	9167	2	2	false	0.516613812783276	0.773120065938057	0.0	cellular macromolecule metabolic process
GO:0018193	16515	1150	2	1	3764	2	1	false	0.5177622993381494	0.773120065938057	0.0	peptidyl-amino acid modification
GO:0010498	16515	456	2	1	878	1	2	false	0.519362186788245	0.773120065938057	3.558302174652053E-263	proteasomal protein catabolic process
GO:0007283	16515	448	2	1	858	1	2	false	0.5221445221447325	0.773120065938057	4.429377058526753E-257	spermatogenesis
GO:0006508	16515	1639	2	1	5250	2	1	false	0.526958967242649	0.7737961566843897	0.0	proteolysis
GO:0044772	16515	540	2	1	1022	1	2	false	0.5283757338553855	0.7737961566843897	4.620391845093913E-306	mitotic cell cycle phase transition
GO:0016407	16515	97	2	1	178	1	1	false	0.5449438202247482	0.7836257309941547	8.943535539092454E-53	acetyltransferase activity
GO:0043632	16515	602	2	1	1103	1	1	false	0.5457842248411829	0.7836257309941547	0.0	modification-dependent macromolecule catabolic process
GO:0006996	16515	4814	2	2	6509	2	1	false	0.5469657491843531	0.7836257309941547	0.0	organelle organization
GO:0019953	16515	687	2	1	1253	1	2	false	0.5482841181164466	0.7836257309941547	0.0	sexual reproduction
GO:1990234	16515	726	2	1	1314	1	1	false	0.5525114155252855	0.7836257309941547	0.0	transferase complex
GO:0006295	16515	21	2	1	38	1	1	false	0.5526315789473702	0.7836257309941547	3.4744971275008125E-11	nucleotide-excision repair, DNA incision, 3'-to lesion
GO:0048609	16515	698	2	1	1253	1	2	false	0.5570630486829465	0.7857520897212088	0.0	multicellular organismal reproductive process
GO:0031461	16515	155	2	1	276	1	1	false	0.561594202898581	0.787996054328899	1.3903744105371244E-81	cullin-RING ubiquitin ligase complex
GO:0048522	16515	4621	2	1	12886	2	3	false	0.5886318945909153	0.8175899245201019	0.0	positive regulation of cellular process
GO:0007165	16515	4610	2	1	12851	2	5	false	0.5887867740014167	0.8175899245201019	0.0	signal transduction
GO:0001701	16515	339	2	1	571	1	1	false	0.5936952714536811	0.820156354379312	9.130771441335421E-167	in utero embryonic development
GO:0023052	16515	5095	2	1	13878	2	1	false	0.599489557351409	0.8222559293986729	0.0	signaling
GO:0016747	16515	178	2	1	296	1	1	false	0.6013513513512682	0.8222559293986729	7.57658746519481E-86	transferase activity, transferring acyl groups other than amino-acyl groups
GO:0048583	16515	3777	2	1	9953	2	2	false	0.6149830247115128	0.8334238091889105	0.0	regulation of response to stimulus
GO:0048518	16515	5275	2	1	13878	2	2	false	0.6157384858932995	0.8334238091889105	0.0	positive regulation of biological process
GO:0009792	16515	587	2	1	929	1	1	false	0.6318622174382771	0.8389849472547853	1.2806725586208028E-264	embryo development ending in birth or egg hatching
GO:0043161	16515	403	2	1	635	1	2	false	0.6346456692912988	0.8389849472547853	2.8386962439804797E-180	proteasome-mediated ubiquitin-dependent protein catabolic process
GO:0007154	16515	5113	2	1	12841	2	1	false	0.637828596625818	0.8389849472547853	0.0	cell communication
GO:0022607	16515	2668	2	1	6683	2	2	false	0.6391015761751991	0.8389849472547853	0.0	cellular component assembly
GO:0000278	16515	993	2	1	1553	1	2	false	0.6394075981974756	0.8389849472547853	0.0	mitotic cell cycle
GO:0005515	16515	5904	2	1	9221	1	1	false	0.6402776271612878	0.8389849472547853	0.0	protein binding
GO:0044703	16515	843	2	1	1312	1	2	false	0.6425304878047864	0.8389849472547853	0.0	multi-organism reproductive process
GO:0006464	16515	3764	2	2	4687	2	2	false	0.644891414680917	0.8389849472547853	0.0	cellular protein modification process
GO:0048513	16515	3125	2	1	4812	1	2	false	0.6494181213633105	0.8407925436008078	0.0	animal organ development
GO:2001141	16515	2128	2	1	3182	1	4	false	0.6687617850414639	0.8555705431220537	0.0	regulation of RNA biosynthetic process
GO:0003674	16515	11969	2	2	14589	2	1	false	0.6730667995212539	0.8555705431220537	0.0	molecular_function
GO:0044085	16515	2890	2	1	6683	2	1	false	0.6779129683640159	0.8555705431220537	0.0	cellular component biogenesis
GO:0009889	16515	2875	2	1	6647	2	2	false	0.6780101359163686	0.8555705431220537	0.0	regulation of biosynthetic process
GO:0006283	16515	72	2	1	106	1	1	false	0.6792452830188801	0.8555705431220537	1.5771374928820286E-28	transcription-coupled nucleotide-excision repair
GO:0009059	16515	3643	2	1	8388	2	2	false	0.6800251587222857	0.8555705431220537	0.0	macromolecule biosynthetic process
GO:0031326	16515	2783	2	1	6367	2	3	false	0.6831794635377593	0.8555705431220537	0.0	regulation of cellular biosynthetic process
GO:1903047	16515	993	2	1	1438	1	2	false	0.6905424200281071	0.8600725496053097	0.0	mitotic cell cycle process
GO:0034622	16515	991	2	1	1426	1	1	false	0.6949509116407051	0.8600725496053097	0.0	cellular protein-containing complex assembly
GO:0051252	16515	2375	2	1	5290	2	3	false	0.6964020271057917	0.8600725496053097	0.0	regulation of RNA metabolic process
GO:0051716	16515	5952	2	1	13037	2	2	false	0.7046775995641958	0.8663009022165344	0.0	cellular response to stimulus
GO:0042254	16515	287	2	1	404	1	1	false	0.7103960396039503	0.8693430986934185	5.902794425609753E-105	ribosome biogenesis
GO:0043170	16515	7606	2	2	8995	2	1	false	0.7149925038066675	0.8709908682735767	0.0	macromolecule metabolic process
GO:0031570	16515	154	2	1	210	1	1	false	0.7333333333333187	0.8876911947182706	2.0759276861083025E-52	DNA integrity checkpoint
GO:0010556	16515	2677	2	1	5514	2	3	false	0.7353262881621496	0.8876911947182706	0.0	regulation of macromolecule biosynthetic process
GO:0007276	16515	580	2	1	773	1	2	false	0.7503234152650463	0.9016822429906677	6.572703527412539E-188	gamete generation
GO:0009058	16515	4757	2	1	9406	2	1	false	0.7557346352079608	0.9016822429906677	0.0	biosynthetic process
GO:0008080	16515	81	2	1	107	1	2	false	0.7570093457944038	0.9016822429906677	1.9061499493850374E-25	N-acetyltransferase activity
GO:0044249	16515	4600	2	1	8896	2	2	false	0.7668224610890515	0.9069955874938133	0.0	cellular biosynthetic process
GO:1901576	16515	4681	2	1	9027	2	2	false	0.7682387998548343	0.9069955874938133	0.0	organic substance biosynthetic process
GO:0050896	16515	7281	2	1	13878	2	1	false	0.7740539987858934	0.9082234048160769	0.0	response to stimulus
GO:0003824	16515	6357	2	1	11969	2	1	false	0.7801742904959434	0.9082234048160769	0.0	catalytic activity
GO:0018130	16515	3081	2	1	5741	2	2	false	0.7853650039743705	0.9082234048160769	0.0	heterocycle biosynthetic process
GO:0006807	16515	8339	2	2	9406	2	1	false	0.7859810771650153	0.9082234048160769	0.0	nitrogen compound metabolic process
GO:0019438	16515	3096	2	1	5759	2	2	false	0.7862232459601859	0.9082234048160769	0.0	aromatic compound biosynthetic process
GO:1901362	16515	3230	2	1	5889	2	2	false	0.7961719459448364	0.9151562910428331	0.0	organic cyclic compound biosynthetic process
GO:0048232	16515	465	2	1	580	1	1	false	0.8017241379312364	0.9151562910428331	8.698010733899691E-125	male gamete generation
GO:0034212	16515	65	2	1	81	1	1	false	0.8024691358024842	0.9151562910428331	2.9767139749970356E-17	peptide N-acetyltransferase activity
GO:0006475	16515	150	2	1	184	1	1	false	0.8152173913043648	0.9257553426676685	7.569509084601446E-38	internal protein amino acid acetylation
GO:0032446	16515	886	2	1	1066	1	1	false	0.8311444652909008	0.9398595641264195	1.8746522401419E-209	protein modification by small protein conjugation
GO:0006473	16515	184	2	1	217	1	1	false	0.8479262672810225	0.9462396373826177	8.898764927794515E-40	protein acetylation
GO:0034654	16515	3033	2	1	4963	2	5	false	0.8488220327371003	0.9462396373826177	0.0	nucleobase-containing compound biosynthetic process
GO:0009987	16515	12841	2	2	13878	2	1	false	0.8561333170471993	0.9462396373826177	0.0	cellular process
GO:0044238	16515	8708	2	2	9406	2	1	false	0.8570836107254336	0.9462396373826177	0.0	primary metabolic process
GO:0048731	16515	4127	2	1	4812	1	2	false	0.8576475477984249	0.9462396373826177	0.0	system development
GO:0019941	16515	592	2	1	690	1	2	false	0.8579710144924482	0.9462396373826177	8.138613953273877E-122	modification-dependent protein catabolic process
GO:0061733	16515	56	2	1	65	1	1	false	0.8615384615384415	0.946279949558616	3.128250459474007E-11	peptide-lysine-N-acetyltransferase activity
GO:0044271	16515	3707	2	1	5830	2	2	false	0.8674338133636625	0.948866375434537	0.0	cellular nitrogen compound biosynthetic process
GO:0140014	16515	993	2	1	1122	1	2	false	0.8850267379677389	0.9641062099453794	3.7397162116333345E-173	mitotic nuclear division
GO:0005622	16515	10525	2	1	11845	1	1	false	0.8885605740914505	0.9641062099453794	0.0	intracellular
GO:1903506	16515	2128	2	1	2359	1	2	false	0.9020771513364592	0.9700541497863727	0.0	regulation of nucleic acid-templated transcription
GO:0007275	16515	4343	2	1	6284	2	2	false	0.904627310640097	0.9700541497863727	0.0	multicellular organism development
GO:0008150	16515	13878	2	2	14589	2	1	false	0.904901259129079	0.9700541497863727	0.0	biological_process
GO:0016567	16515	807	2	1	886	1	1	false	0.9108352144466583	0.9725252488912527	4.584485883610353E-115	protein ubiquitination
GO:0071704	16515	8995	2	2	9406	2	1	false	0.9145138279251911	0.9725781979521874	0.0	organic substance metabolic process
GO:0018393	16515	145	2	1	157	1	2	false	0.9235668789808918	0.9783238085647392	3.2865397917230286E-18	internal peptidyl-lysine acetylation
GO:0006915	16515	1695	2	1	1819	1	1	false	0.9318306761956433	0.9802885592359303	6.637702222380925E-196	apoptotic process
GO:0031625	16515	285	2	1	301	1	1	false	0.9468438538205918	0.9802885592359303	6.914283224319179E-27	ubiquitin protein ligase binding
GO:0012501	16515	1819	2	1	1921	1	1	false	0.9469026548681181	0.9802885592359303	1.7730777300949983E-172	programmed cell death
GO:0005488	16515	9221	2	1	11969	2	1	false	0.9473017807095734	0.9802885592359303	0.0	binding
GO:0030154	16515	3328	2	1	3513	1	1	false	0.9473384571602879	0.9802885592359303	6.4067112836E-314	cell differentiation
GO:0006296	16515	36	2	1	38	1	1	false	0.9473684210526341	0.9802885592359303	0.0014224751066856365	nucleotide-excision repair, DNA incision, 5'-to lesion
GO:0030097	16515	780	2	1	816	1	1	false	0.9558823529413423	0.9829728259393351	1.2301592088236886E-63	hemopoiesis
GO:0016032	16515	865	2	1	901	1	1	false	0.9600443951157176	0.9829728259393351	3.222404924236653E-65	viral process
GO:0000280	16515	1122	2	1	1165	1	1	false	0.9630901287558652	0.9829728259393351	1.861771880780646E-79	nuclear division
GO:0005575	16515	11845	2	1	14589	2	1	false	0.9646337806792729	0.9829728259393351	0.0	cellular_component
GO:0043009	16515	571	2	1	587	1	1	false	0.9727427597954765	0.9874812864590443	1.2941493882636457E-31	chordate embryonic development
GO:0016070	16515	3298	2	1	3833	2	1	false	0.9805495022610019	0.9916500626639566	0.0	RNA metabolic process
GO:0006511	16515	587	2	1	592	1	1	false	0.9915540540541602	0.9949388443690911	1.6785235000588023E-12	ubiquitin-dependent protein catabolic process
GO:0048856	16515	4812	2	1	5265	2	1	false	0.9926120766611922	0.9949388443690911	0.0	anatomical structure development
GO:0097659	16515	2359	2	1	2371	1	1	false	0.9949388443690911	0.9949388443690911	1.5605119001577283E-32	nucleic acid-templated transcription
GO:0000000	16515	14589	2	2	0	0	0	true	1.0	1.0	1.0	Gene Ontology
