## Supplementary File S4 for "PIGNON: A protein-protein interaction-guided functional enrichment analysis for quantitative proteomics": table-mcl2_cluster1154-Parent-Child-Union-Benjamini-Hochberg.txt

ID	Pop.total	Pop.term	Study.total	Study.term	Pop.family	Study.family	nparents	is.trivial	p	p.adjusted	p.min	name
GO:0046500	16515	16	3	1	9031	1	4	false	0.001771675340489692	0.11367482793631654	1.0829792555227251E-50	S-adenosylmethionine metabolic process
GO:0043094	16515	31	3	1	8863	1	1	false	0.0034976870134251245	0.11367482793631654	3.654518080227589E-89	cellular metabolic compound salvage
GO:0001650	16515	126	3	1	10934	1	2	false	0.011523687580067957	0.19544673539518775	6.353008162758529E-298	fibrillar center
GO:0071265	16515	7	3	1	582	1	2	false	0.01202749140893463	0.19544673539518775	2.310461452098417E-16	L-methionine biosynthetic process
GO:0008652	16515	59	3	1	1937	1	3	false	0.030459473412475277	0.28455376283413547	3.880792315783584E-114	cellular amino acid biosynthetic process
GO:0006520	16515	297	3	1	8872	1	3	false	0.03347610459882622	0.28455376283413547	0.0	cellular amino acid metabolic process
GO:0044272	16515	168	3	1	4689	1	2	false	0.035828534868854574	0.28455376283413547	9.4621916935E-314	sulfur compound biosynthetic process
GO:0006790	16515	325	3	1	8863	1	1	false	0.03666929933429757	0.28455376283413547	0.0	sulfur compound metabolic process
GO:0008172	16515	7	3	1	175	1	1	false	0.040000000000001694	0.28455376283413547	1.1322359835275636E-12	S-methyltransferase activity
GO:0051186	16515	395	3	1	8863	1	1	false	0.044567302267838685	0.28455376283413547	0.0	cofactor metabolic process
GO:0016053	16515	274	3	1	5091	1	4	false	0.05382046749150588	0.28455376283413547	0.0	organic acid biosynthetic process
GO:0000096	16515	33	3	1	569	1	2	false	0.05799648506151495	0.28455376283413547	2.6970032134927334E-54	sulfur amino acid metabolic process
GO:0008898	16515	7	3	1	117	1	2	false	0.05982905982905887	0.28455376283413547	2.0163436359391685E-11	S-adenosylmethionine-homocysteine S-methyltransferase activity
GO:0016741	16515	177	3	1	2841	1	1	false	0.06230200633585062	0.28455376283413547	5.1519296440650425E-287	transferase activity, transferring one-carbon groups
GO:0017144	16515	582	3	1	8863	1	1	false	0.06566625296172357	0.28455376283413547	0.0	drug metabolic process
GO:0000097	16515	16	3	1	223	1	3	false	0.07174887892377027	0.29147982062781674	9.706298420656548E-25	sulfur amino acid biosynthetic process
GO:0043102	16515	7	3	1	83	1	2	false	0.0843373493975905	0.32246633593196367	2.408525044917925E-10	amino acid salvage
GO:0044283	16515	568	3	1	5316	1	2	false	0.10684725357417772	0.376260402760281	0.0	small molecule biosynthetic process
GO:0006082	16515	1019	3	1	9265	1	3	false	0.1099838100376206	0.376260402760281	0.0	organic acid metabolic process
GO:0005730	16515	890	3	1	5098	1	2	false	0.17457826598652001	0.5673793644561901	0.0	nucleolus
GO:0044281	16515	1811	3	1	9406	1	1	false	0.19253667871594604	0.595946862692214	0.0	small molecule metabolic process
GO:1901566	16515	1676	3	1	7864	1	2	false	0.21312309257414314	0.6296818644236047	0.0	organonitrogen compound biosynthetic process
GO:1901607	16515	42	3	1	171	1	2	false	0.24561403508772392	0.6565656565656576	5.631834888706973E-41	alpha-amino acid biosynthetic process
GO:0006555	16515	15	3	1	61	1	2	false	0.2459016393442652	0.6565656565656576	1.4176356285069309E-14	methionine metabolic process
GO:0009067	16515	17	3	1	66	1	2	false	0.25757575757575885	0.6565656565656576	3.974652765991947E-16	aspartate family amino acid biosynthetic process
GO:0009066	16515	43	3	1	163	1	1	false	0.2638036809815957	0.6565656565656576	2.01630293554122E-40	aspartate family amino acid metabolic process
GO:0019284	16515	3	3	1	11	1	2	false	0.27272727272727315	0.6565656565656576	0.006060606060606057	L-methionine salvage from S-adenosylmethionine
GO:0046394	16515	274	3	1	923	1	2	false	0.29685807150603233	0.6891348088532894	5.635438849437825E-243	carboxylic acid biosynthetic process
GO:0031974	16515	3948	3	1	10934	1	1	false	0.36107554417561966	0.8093072541867337	0.0	membrane-enclosed lumen
GO:0043233	16515	3948	3	1	9283	1	2	false	0.42529354734620334	0.8420227865095913	0.0	organelle lumen
GO:0033353	16515	7	3	1	16	1	2	false	0.4374999999999999	0.8420227865095913	8.741258741258732E-5	S-adenosylmethionine cycle
GO:0070013	16515	3948	3	1	9004	1	2	false	0.4384717903129156	0.8420227865095913	0.0	intracellular organelle lumen
GO:0016740	16515	2841	3	1	6357	1	1	false	0.4469089193007851	0.8420227865095913	0.0	transferase activity
GO:0005634	16515	3375	3	1	7335	1	1	false	0.46012269938630634	0.8420227865095913	0.0	nucleus
GO:0043228	16515	4536	3	1	9283	1	1	false	0.48863513950224124	0.8420227865095913	0.0	non-membrane-bounded organelle
GO:0009086	16515	12	3	1	24	1	3	false	0.49999999999999906	0.8420227865095913	3.698011505253386E-7	methionine biosynthetic process
GO:0043232	16515	4526	3	1	9010	1	2	false	0.5023307436177219	0.8420227865095913	0.0	intracellular non-membrane-bounded organelle
GO:0009058	16515	4757	3	1	9406	1	1	false	0.5057410163721884	0.8420227865095913	0.0	biosynthetic process
GO:0044249	16515	4600	3	1	8896	1	2	false	0.5170863309352786	0.8420227865095913	0.0	cellular biosynthetic process
GO:1901576	16515	4681	3	1	9027	1	2	false	0.518555444775452	0.8420227865095913	0.0	organic substance biosynthetic process
GO:0003824	16515	6357	3	1	11969	1	1	false	0.5311220653368192	0.8420227865095913	0.0	catalytic activity
GO:1901605	16515	163	3	1	297	1	1	false	0.5488215488215424	0.8457462466882261	3.4888734864875E-88	alpha-amino acid metabolic process
GO:0006732	16515	221	3	1	395	1	1	false	0.5594936708860573	0.8457462466882261	5.057678199482607E-117	coenzyme metabolic process
GO:0031981	16515	2789	3	1	4497	1	2	false	0.6201912386041649	0.9161916024834255	0.0	nuclear lumen
GO:0008757	16515	117	3	1	175	1	1	false	0.6685714285714676	0.9280471324452316	8.298799414110994E-48	S-adenosylmethionine-dependent methyltransferase activity
GO:0008152	16515	9406	3	1	13878	1	1	false	0.6777633664824914	0.9280471324452316	0.0	metabolic process
GO:0044237	16515	8863	3	1	13059	1	2	false	0.678689026725022	0.9280471324452316	0.0	cellular metabolic process
GO:1901564	16515	6170	3	1	9003	1	2	false	0.6853271131903249	0.9280471324452316	0.0	organonitrogen compound metabolic process
GO:0019509	16515	5	3	1	7	1	1	false	0.7142857142857143	0.9475218658892128	0.047619047619047596	L-methionine salvage from methylthioadenosine
GO:0043227	16515	7507	3	1	9283	1	1	false	0.808682537973074	0.9864997228913035	0.0	membrane-bounded organelle
GO:0005575	16515	11845	3	1	14589	1	1	false	0.8119130851968446	0.9864997228913035	0.0	cellular_component
GO:0043231	16515	7335	3	1	9029	1	2	false	0.812382323626683	0.9864997228913035	0.0	intracellular membrane-bounded organelle
GO:0003674	16515	11969	3	1	14589	1	1	false	0.8204126396574014	0.9864997228913035	0.0	molecular_function
GO:0043229	16515	9004	3	1	10673	1	2	false	0.8436240981907518	0.9864997228913035	0.0	intracellular organelle
GO:0043226	16515	9283	3	1	10934	1	1	false	0.849003109566795	0.9864997228913035	0.0	organelle
GO:0006807	16515	8339	3	1	9406	1	1	false	0.8865617690907434	0.9864997228913035	0.0	nitrogen compound metabolic process
GO:0005622	16515	10525	3	1	11845	1	1	false	0.8885605740914505	0.9864997228913035	0.0	intracellular
GO:0019752	16515	923	3	1	1006	1	1	false	0.9174950298205091	0.9864997228913035	7.788489199683524E-124	carboxylic acid metabolic process
GO:0110165	16515	10934	3	1	11845	1	1	false	0.9230899113551975	0.9864997228913035	0.0	cellular anatomical entity
GO:0009987	16515	12841	3	1	13878	1	1	false	0.9252774175035601	0.9864997228913035	0.0	cellular process
GO:0044238	16515	8708	3	1	9406	1	1	false	0.9257920476364541	0.9864997228913035	0.0	primary metabolic process
GO:0008150	16515	13878	3	1	14589	1	1	false	0.9512646514428278	0.9866633590841085	0.0	biological_process
GO:0071704	16515	8995	3	1	9406	1	1	false	0.9563044864969051	0.9866633590841085	0.0	organic substance metabolic process
GO:0043436	16515	1006	3	1	1019	1	1	false	0.9872423945044301	0.9887005649717617	5.264971687837605E-30	oxoacid metabolic process
GO:0008168	16515	175	3	1	177	1	1	false	0.9887005649717618	0.9887005649717617	6.420133538778114E-5	methyltransferase activity
GO:0000000	16515	14589	3	1	0	0	0	true	1.0	1.0	1.0	Gene Ontology
GO:0071267	16515	7	3	1	7	1	2	true	1.0	1.0	1.0	L-methionine salvage
