## Supplementary File S4 for "PIGNON: A protein-protein interaction-guided functional enrichment analysis for quantitative proteomics": table-mcl2_cluster1159-Parent-Child-Union-Benjamini-Hochberg.txt

ID	Pop.total	Pop.term	Study.total	Study.term	Pop.family	Study.family	nparents	is.trivial	p	p.adjusted	p.min	name
GO:0070971	16515	24	3	1	10934	2	2	false	0.0043853585747171825	0.30074984817346756	7.464117753471668E-74	endoplasmic reticulum exit site
GO:0016757	16515	214	3	2	2841	2	1	false	0.005649419218580721	0.30074984817346756	0.0	transferase activity, transferring glycosyl groups
GO:0005794	16515	859	3	2	8452	2	3	false	0.010318411926937044	0.30074984817346756	0.0	Golgi apparatus
GO:1901135	16515	1073	3	2	8995	2	1	false	0.01421806372547983	0.30074984817346756	0.0	carbohydrate derivative metabolic process
GO:0051861	16515	20	3	1	1386	1	2	false	0.01443001443002425	0.30074984817346756	4.080153626586715E-45	glycolipid binding
GO:0005801	16515	54	3	1	7335	2	2	false	0.014670724301144758	0.30074984817346756	5.2076978543391417E-138	cis-Golgi network
GO:1901137	16515	671	3	2	4911	2	2	false	0.01864429202329011	0.3276068455520976	0.0	carbohydrate derivative biosynthetic process
GO:0034235	16515	7	3	1	249	1	2	false	0.028112449799198497	0.36483269430562637	9.246667983345591E-14	GPI anchor binding
GO:0005793	16515	120	3	1	8452	2	2	false	0.028195723987063718	0.36483269430562637	9.09653055930392E-273	endoplasmic reticulum-Golgi intermediate compartment
GO:0006497	16515	76	3	1	3766	2	2	false	0.039959122617267424	0.36483269430562637	6.908781182867176E-161	protein lipidation
GO:0042158	16515	81	3	1	3976	2	3	false	0.04033445958772858	0.36483269430562637	3.6675086575329474E-171	lipoprotein biosynthetic process
GO:0042157	16515	111	3	1	5250	2	1	false	0.04184263669285217	0.36483269430562637	6.563890444493433E-233	lipoprotein metabolic process
GO:1901566	16515	1676	3	2	7864	2	2	false	0.04540012464220201	0.36483269430562637	0.0	organonitrogen compound biosynthetic process
GO:0070085	16515	224	3	1	9406	2	1	false	0.04706451015999242	0.36483269430562637	0.0	glycosylation
GO:0046467	16515	124	3	1	4684	2	3	false	0.05225087817844488	0.36483269430562637	5.429282500151616E-248	membrane lipid biosynthetic process
GO:0006004	16515	13	3	1	234	1	1	false	0.05555555555555453	0.36483269430562637	1.386397407281947E-21	fucose metabolic process
GO:0006888	16515	196	3	1	6555	2	3	false	0.05891204374516263	0.36483269430562637	0.0	endoplasmic reticulum to Golgi vesicle-mediated transport
GO:0031984	16515	336	3	1	10934	2	3	false	0.06051806879142672	0.36483269430562637	0.0	organelle subcompartment
GO:0036065	16515	14	3	1	224	1	1	false	0.06249999999999709	0.36483269430562637	1.6482508005575806E-22	fucosylation
GO:0030145	16515	61	3	1	976	1	1	false	0.06250000000001374	0.36483269430562637	1.516125732493229E-98	manganese ion binding
GO:0033116	16515	67	3	1	1906	2	2	false	0.06908643240160987	0.36483269430562637	2.0112641133126815E-125	endoplasmic reticulum-Golgi intermediate compartment membrane
GO:0008289	16515	670	3	1	9221	1	1	false	0.07266023207943464	0.36483269430562637	0.0	lipid binding
GO:0016052	16515	176	3	1	2252	1	2	false	0.0781527531083512	0.36483269430562637	1.9705320068870085E-267	carbohydrate catabolic process
GO:0046365	16515	55	3	1	638	1	3	false	0.08620689655172417	0.36483269430562637	7.576714202232289E-81	monosaccharide catabolic process
GO:0097367	16515	811	3	1	9221	1	1	false	0.08795141524835126	0.36483269430562637	0.0	carbohydrate derivative binding
GO:0009100	16515	339	3	1	7476	2	3	false	0.08863982134103011	0.36483269430562637	0.0	glycoprotein metabolic process
GO:0045017	16515	227	3	1	4759	2	3	false	0.09313253594148223	0.36483269430562637	0.0	glycerolipid biosynthetic process
GO:1903509	16515	96	3	1	1974	2	2	false	0.09492279512021201	0.36483269430562637	4.601075841845199E-166	liposaccharide metabolic process
GO:0008417	16515	8	3	1	160	2	2	false	0.09779874213836172	0.36483269430562637	1.1214456454482593E-13	fucosyltransferase activity
GO:0008654	16515	240	3	1	4756	2	4	false	0.09838875284200543	0.36483269430562637	0.0	phospholipid biosynthetic process
GO:0012505	16515	3456	3	2	10934	2	3	false	0.09988571158252003	0.36483269430562637	0.0	endomembrane system
GO:0043413	16515	215	3	1	3954	2	2	false	0.10580696476425785	0.36483269430562637	0.0	macromolecule glycosylation
GO:0006505	16515	28	3	1	263	1	2	false	0.10646387832698402	0.36483269430562637	2.358004065278012E-38	GPI anchor metabolic process
GO:0044282	16515	365	3	1	3416	1	2	false	0.1068501170958283	0.36483269430562637	0.0	small molecule catabolic process
GO:0019317	16515	6	3	1	56	1	2	false	0.10714285714285866	0.36483269430562637	3.0799142896811924E-8	fucose catabolic process
GO:0032580	16515	72	3	1	668	1	2	false	0.10778443113772106	0.36483269430562637	1.3413246105109874E-98	Golgi cisterna membrane
GO:0006486	16515	215	3	1	3808	2	3	false	0.10974642023827785	0.36483269430562637	0.0	protein glycosylation
GO:0006644	16515	380	3	1	3365	1	3	false	0.11292719167916948	0.3650722090611685	0.0	phospholipid metabolic process
GO:0031090	16515	3159	3	2	9284	2	2	false	0.11575460287305342	0.3650722090611685	0.0	organelle membrane
GO:0005975	16515	557	3	1	8996	2	2	false	0.12000563032077784	0.36901731323639186	0.0	carbohydrate metabolic process
GO:0005783	16515	543	3	1	8452	2	3	false	0.12436997265318579	0.3731099179595574	0.0	endoplasmic reticulum
GO:0009101	16515	278	3	1	4021	2	4	false	0.13351014140911532	0.38622938197051615	0.0	glycoprotein biosynthetic process
GO:0005996	16515	261	3	1	1933	1	2	false	0.1350232798758715	0.38622938197051615	0.0	monosaccharide metabolic process
GO:0009247	16515	55	3	1	761	2	3	false	0.13941143924203248	0.38971834151749984	3.133185319606827E-85	glycolipid biosynthetic process
GO:0006506	16515	28	3	1	191	1	4	false	0.1465968586387508	0.40069808027925213	3.305235105168384E-34	GPI anchor biosynthetic process
GO:0009059	16515	3643	3	2	8388	2	2	false	0.18859668200324106	0.48160214122159745	0.0	macromolecule biosynthetic process
GO:0005773	16515	3678	3	2	8452	2	2	false	0.1893379910104127	0.48160214122159745	0.0	vacuole
GO:0006643	16515	180	3	1	922	1	1	false	0.19522776572672323	0.48160214122159745	6.118045286453198E-197	membrane lipid metabolic process
GO:0044255	16515	922	3	1	8924	2	2	false	0.19596979747979448	0.48160214122159745	0.0	cellular lipid metabolic process
GO:0034645	16515	3359	3	2	7536	2	3	false	0.19863992803618946	0.48160214122159745	0.0	cellular macromolecule biosynthetic process
GO:0016740	16515	2841	3	2	6357	2	1	false	0.19968869270163794	0.48160214122159745	0.0	transferase activity
GO:0019320	16515	49	3	1	237	1	2	false	0.2067510548523284	0.4886180592066678	5.502964244764572E-52	hexose catabolic process
GO:0019637	16515	1008	3	1	9042	2	2	false	0.2105427409589707	0.4886180592066678	0.0	organophosphate metabolic process
GO:0008610	16515	616	3	1	5059	2	2	false	0.22872125526246234	0.5209761925422753	0.0	lipid biosynthetic process
GO:0090407	16515	624	3	1	4895	2	2	false	0.2387263719132785	0.5280280950298445	0.0	organophosphate biosynthetic process
GO:0006629	16515	1169	3	1	8996	2	2	false	0.24301972515317086	0.5280280950298445	0.0	lipid metabolic process
GO:0005543	16515	409	3	1	1634	1	2	false	0.2503059975519952	0.5280280950298445	0.0	phospholipid binding
GO:0009058	16515	4757	3	2	9406	2	1	false	0.2557473975415584	0.5280280950298445	0.0	biosynthetic process
GO:0071944	16515	5612	3	2	10934	2	1	false	0.26341440040921293	0.5280280950298445	0.0	cell periphery
GO:0044249	16515	4600	3	2	8896	2	2	false	0.26735020078451593	0.5280280950298445	0.0	cellular biosynthetic process
GO:1901576	16515	4681	3	2	9027	2	2	false	0.2688720896889488	0.5280280950298445	0.0	organic substance biosynthetic process
GO:0043412	16515	3949	3	2	7606	2	1	false	0.2695310097224153	0.5280280950298445	0.0	macromolecule modification
GO:0005737	16515	6076	3	2	11683	2	2	false	0.27045341452748134	0.5280280950298445	0.0	cytoplasm
GO:0031985	16515	89	3	1	315	1	2	false	0.28253968253971107	0.5430059523810072	7.219866404688303E-81	Golgi cisterna
GO:0015020	16515	25	3	1	161	2	2	false	0.2872670807453299	0.5435977066411627	7.477063368442218E-30	glucuronosyltransferase activity
GO:0046907	16515	1873	3	1	11294	2	3	false	0.304189793287323	0.5668991602172838	0.0	intracellular transport
GO:0048193	16515	665	3	1	2128	1	1	false	0.31249999999983424	0.573694029850442	0.0	Golgi vesicle transport
GO:0043167	16515	2941	3	1	9221	1	1	false	0.31894588439683935	0.5769168203060476	0.0	ion binding
GO:0016020	16515	6329	3	2	10934	2	1	false	0.3350295766107691	0.5972266365670231	0.0	membrane
GO:0019538	16515	5250	3	2	8935	2	3	false	0.34521954132159616	0.6029070470405168	0.0	protein metabolic process
GO:0044281	16515	1811	3	1	9406	2	1	false	0.34801951495834704	0.6029070470405168	0.0	small molecule metabolic process
GO:0098588	16515	1881	3	2	3159	2	1	false	0.3544744140042696	0.6055604572572939	0.0	bounding membrane of organelle
GO:1901575	16515	1956	3	1	9133	2	2	false	0.3824871266493513	0.643758043758097	0.0	organic substance catabolic process
GO:0005795	16515	122	3	1	315	1	1	false	0.38730158730161934	0.643758043758097	1.039676048752804E-90	Golgi stack
GO:0006661	16515	117	3	1	276	1	2	false	0.42391304347828823	0.6877007546450093	4.1957986905064308E-81	phosphatidylinositol biosynthetic process
GO:0046486	16515	395	3	1	922	1	1	false	0.4284164859003147	0.6877007546450093	1.3937572883699088E-272	glycerolipid metabolic process
GO:0009056	16515	2357	3	1	9406	2	1	false	0.43839672506740646	0.6877007546450093	0.0	catabolic process
GO:0044267	16515	4687	3	2	7022	2	2	false	0.4454894664174202	0.6877007546450093	0.0	cellular protein metabolic process
GO:0016192	16515	2128	3	1	4702	1	1	false	0.45257337303454787	0.6877007546450093	0.0	vesicle-mediated transport
GO:0008152	16515	9406	3	2	13878	2	1	false	0.4593474426524375	0.6877007546450093	0.0	metabolic process
GO:0044237	16515	8863	3	2	13059	2	2	false	0.4606020948724073	0.6877007546450093	0.0	cellular metabolic process
GO:0042354	16515	6	3	1	13	1	1	false	0.46153846153846195	0.6877007546450093	5.827505827505821E-4	L-fucose metabolic process
GO:0051641	16515	2730	3	1	5875	1	1	false	0.46468085106490864	0.6877007546450093	0.0	cellular localization
GO:1901564	16515	6170	3	2	9003	2	2	false	0.4696492958551283	0.6877007546450093	0.0	organonitrogen compound metabolic process
GO:0036211	16515	3764	3	2	5415	2	2	false	0.483133465065599	0.6991225435655138	0.0	protein modification process
GO:0043168	16515	1438	3	1	2941	1	1	false	0.4889493369593451	0.6993112609999936	0.0	anion binding
GO:0044260	16515	6589	3	2	9167	2	2	false	0.516613812783276	0.7303850456591143	0.0	cellular macromolecule metabolic process
GO:0016758	16515	156	3	2	214	2	1	false	0.5304725549559358	0.7308635962371108	8.138786832039993E-54	transferase activity, transferring hexosyl groups
GO:0006664	16515	96	3	1	180	1	2	false	0.5333333333333133	0.7308635962371108	1.6359996166307961E-53	glycolipid metabolic process
GO:0003824	16515	6357	3	2	11969	3	1	false	0.5466266953838821	0.7308635962371108	0.0	catalytic activity
GO:0000139	16515	665	3	1	2012	2	2	false	0.551902409510713	0.7308635962371108	0.0	Golgi membrane
GO:0003674	16515	11969	3	3	14589	3	1	false	0.5521759367843886	0.7308635962371108	0.0	molecular_function
GO:0046474	16515	205	3	1	367	1	3	false	0.5585831062670453	0.7308635962371108	9.913361938054178E-109	glycerophospholipid biosynthetic process
GO:0006793	16515	3009	3	1	8863	2	1	false	0.563766767598372	0.7308635962371108	0.0	phosphorus metabolic process
GO:0046914	16515	976	3	1	1729	1	1	false	0.564488143435167	0.7308635962371108	0.0	transition metal ion binding
GO:0035091	16515	237	3	1	409	1	1	false	0.5794621026893656	0.7424358190707497	3.388903530504623E-120	phosphatidylinositol binding
GO:0098791	16515	315	3	1	880	2	2	false	0.5880390940120155	0.7456578202420403	1.9169548762043644E-248	Golgi subcompartment
GO:0046488	16515	196	3	1	322	1	1	false	0.6086956521738635	0.7639751552794408	5.509634332467829E-93	phosphatidylinositol metabolic process
GO:0043169	16515	1836	3	1	2941	1	1	false	0.6242774566465132	0.775617446136577	0.0	cation binding
GO:0006464	16515	3764	3	2	4687	2	2	false	0.644891414680917	0.793216440057528	0.0	cellular protein modification process
GO:0043227	16515	7507	3	2	9283	2	1	false	0.6539507789273495	0.7958198363960671	0.0	membrane-bounded organelle
GO:0043231	16515	7335	3	2	9029	2	2	false	0.6599481570113728	0.7958198363960671	0.0	intracellular membrane-bounded organelle
GO:0051179	16515	5875	3	1	13878	2	1	false	0.6674714852900016	0.7970775989385455	0.0	localization
GO:0043229	16515	9004	3	2	10673	2	2	false	0.711689257491939	0.8299316876911468	0.0	intracellular organelle
GO:0043170	16515	7606	3	2	8995	2	1	false	0.7149925038066675	0.8299316876911468	0.0	macromolecule metabolic process
GO:0043226	16515	9283	3	2	10934	2	1	false	0.7207945543817764	0.8299316876911468	0.0	organelle
GO:0006650	16515	322	3	1	446	1	2	false	0.7219730941703472	0.8299316876911468	7.689835624801014E-114	glycerophospholipid metabolic process
GO:0005886	16515	5537	3	2	6400	2	2	false	0.7484771057987615	0.8524322593819228	0.0	plasma membrane
GO:0008194	16515	109	3	1	214	2	1	false	0.7604317493747283	0.8581018823219412	7.236285865568414E-64	UDP-glycosyltransferase activity
GO:0006807	16515	8339	3	2	9406	2	1	false	0.7859810771650153	0.8748862937889236	0.0	nitrogen compound metabolic process
GO:0005622	16515	10525	3	2	11845	2	1	false	0.7895315334192725	0.8748862937889236	0.0	intracellular
GO:0051234	16515	4792	3	1	5875	1	1	false	0.8156595744665065	0.8957689969587527	0.0	establishment of localization
GO:0110165	16515	10934	3	2	11845	2	1	false	0.8520889902826382	0.9167068184280724	0.0	cellular anatomical entity
GO:0009987	16515	12841	3	2	13878	2	1	false	0.8561333170471993	0.9167068184280724	0.0	cellular process
GO:0044238	16515	8708	3	2	9406	2	1	false	0.8570836107254336	0.9167068184280724	0.0	primary metabolic process
GO:0019318	16515	234	3	1	261	1	1	false	0.8965517241378618	0.9506539833530776	2.4693104577821646E-37	hexose metabolic process
GO:0005575	16515	11845	3	2	14589	3	1	false	0.9071973142816022	0.9532644138542247	0.0	cellular_component
GO:0071704	16515	8995	3	2	9406	2	1	false	0.9145138279251911	0.9532644138542247	0.0	organic substance metabolic process
GO:0046872	16515	1729	3	1	1836	1	1	false	0.9417211328980686	0.9733756247601885	1.6689959932889248E-176	metal ion binding
GO:0006810	16515	4702	3	1	4792	1	1	false	0.9812186978288634	0.9940179461596822	1.9528703698435357E-193	transport
GO:0005488	16515	9221	3	1	11969	3	1	false	0.9879076368154629	0.9940179461596822	0.0	binding
GO:0008150	16515	13878	3	2	14589	3	1	false	0.9931147088163584	0.9940179461596822	0.0	biological_process
GO:0006796	16515	2991	3	1	3009	1	1	false	0.9940179461596822	0.9940179461596822	1.6476590431454356E-47	phosphate-containing compound metabolic process
GO:0000000	16515	14589	3	3	0	0	0	true	1.0	1.0	1.0	Gene Ontology
GO:0042355	16515	6	3	1	6	1	2	true	1.0	1.0	1.0	L-fucose catabolic process
