## Supplementary File S4 for "PIGNON: A protein-protein interaction-guided functional enrichment analysis for quantitative proteomics": table-mcl2_cluster1165-Parent-Child-Union-Benjamini-Hochberg.txt

ID	Pop.total	Pop.term	Study.total	Study.term	Pop.family	Study.family	nparents	is.trivial	p	p.adjusted	p.min	name
GO:0007602	16515	44	3	2	4618	2	2	false	8.873752855441363E-5	0.015351592439913558	1.8961497487990247E-107	phototransduction
GO:0022400	16515	22	3	2	942	2	3	false	5.211964504493547E-4	0.026865767081225313	5.3575385210394226E-45	regulation of rhodopsin mediated signaling pathway
GO:0051606	16515	176	3	2	7281	2	1	false	5.810698023272189E-4	0.026865767081225313	0.0	detection of stimulus
GO:0019898	16515	273	3	2	10934	2	2	false	6.2117380534625E-4	0.026865767081225313	0.0	extrinsic component of membrane
GO:0016056	16515	24	3	2	811	2	4	false	8.402977576844687E-4	0.02907430241588262	1.3349135369402902E-46	rhodopsin mediated signaling pathway
GO:0008277	16515	114	3	2	3152	2	2	false	0.0012970260025385169	0.0373975830731939	2.916941496697352E-212	regulation of G protein-coupled receptor signaling pathway
GO:0009581	16515	103	3	2	2495	2	2	false	0.0016883807711607747	0.04172712477297343	1.0583984772080447E-185	detection of external stimulus
GO:0104004	16515	282	3	2	5952	2	1	false	0.0022371883825411036	0.048379198772451365	0.0	cellular response to environmental stimulus
GO:0031365	16515	22	3	1	3764	1	1	false	0.005844845908601813	0.1123509269097904	2.5892798763715958E-58	N-terminal protein amino acid modification
GO:0009582	16515	106	3	2	1163	2	2	false	0.008235866941538527	0.14248049808861651	1.7857066753533737E-153	detection of abiotic stimulus
GO:0018995	16515	56	3	1	10934	2	1	false	0.010217512721269835	0.16069360916178924	5.514585037879565E-152	host cellular component
GO:0018377	16515	3	3	1	262	1	2	false	0.011450381679388333	0.16507633587784845	3.3747072441459155E-7	protein myristoylation
GO:0051205	16515	54	3	1	3391	1	3	false	0.015924506045422407	0.1849346883019324	8.125702075368737E-120	protein insertion into membrane
GO:1902579	16515	51	3	1	6302	2	2	false	0.01612112064946133	0.1849346883019324	3.201454891498604E-128	multi-organism localization
GO:0006497	16515	76	3	1	3766	1	2	false	0.020180562931462916	0.1849346883019324	6.908781182867176E-161	protein lipidation
GO:0042158	16515	81	3	1	3976	1	3	false	0.02037223340041656	0.1849346883019324	3.6675086575329474E-171	lipoprotein biosynthetic process
GO:0042157	16515	111	3	1	5250	1	1	false	0.021142857142898524	0.1849346883019324	6.563890444493433E-233	lipoprotein metabolic process
GO:0090559	16515	76	3	1	3583	1	1	false	0.021211275467498566	0.1849346883019324	3.1664156692945574E-159	regulation of membrane permeability
GO:0044766	16515	51	3	1	4702	2	2	false	0.021577533436964228	0.1849346883019324	1.0529769827525075E-121	multi-organism transport
GO:0042180	16515	204	3	1	9265	1	3	false	0.022018348623813563	0.1849346883019324	0.0	cellular ketone metabolic process
GO:1901028	16515	43	3	1	1892	1	5	false	0.02272727272727373	0.1849346883019324	1.2088838952621123E-88	regulation of mitochondrial outer membrane permeabilization involved in apoptotic signaling pathway
GO:0009628	16515	1117	3	2	7281	2	1	false	0.023517706026835335	0.1849346883019324	0.0	response to abiotic stimulus
GO:0007186	16515	729	3	2	4610	2	1	false	0.024977632652085347	0.18787523690481586	0.0	G protein-coupled receptor signaling pathway
GO:0009583	16515	55	3	2	323	2	3	false	0.028556044843566067	0.20584148991403872	1.64845248338674E-63	detection of light stimulus
GO:1902686	16515	56	3	1	1820	1	2	false	0.03076923076922004	0.21007701890689018	4.561885108713715E-108	mitochondrial outer membrane permeabilization involved in programmed cell death
GO:0006498	16515	3	3	1	95	1	2	false	0.031578947368420235	0.21007701890689018	7.224650507531565E-6	N-terminal protein lipidation
GO:1901030	16515	34	3	1	1002	1	5	false	0.033932135728538225	0.21007701890689018	4.8592693806541383E-64	positive regulation of mitochondrial outer membrane permeabilization involved in apoptotic signaling pathway
GO:0032101	16515	863	3	2	4678	2	2	false	0.034000904794178756	0.21007701890689018	0.0	regulation of response to external stimulus
GO:0007006	16515	116	3	1	2968	1	3	false	0.0390835579514345	0.23315363881372994	5.172377991069598E-212	mitochondrial membrane organization
GO:1903829	16515	306	3	1	6331	1	3	false	0.048333596588217766	0.2787237403253891	0.0	positive regulation of cellular protein localization
GO:0008637	16515	114	3	1	2020	1	2	false	0.05643564356440629	0.3090909090910375	1.0159533885014466E-189	apoptotic mitochondrial changes
GO:0043543	16515	217	3	1	3764	1	1	false	0.05765143464393899	0.3090909090910375	0.0	protein acylation
GO:0046794	16515	51	3	1	865	1	2	false	0.058959537572278835	0.3090909090910375	1.137111412982915E-83	transport of virus
GO:0071214	16515	282	3	2	1117	2	2	false	0.06356792868763916	0.32344857832239926	2.9122699178312044E-273	cellular response to abiotic stimulus
GO:1904951	16515	418	3	1	6251	1	3	false	0.06686930091197653	0.3305254016506269	0.0	positive regulation of establishment of protein localization
GO:1903747	16515	67	3	1	944	1	3	false	0.0709745762711604	0.3410722693030764	1.9088718470652515E-104	regulation of establishment of protein localization to mitochondrion
GO:2001235	16515	168	3	1	2052	1	4	false	0.08187134502928221	0.3828038564882655	1.0229395041130796E-251	positive regulation of apoptotic signaling pathway
GO:0097345	16515	53	3	1	570	1	2	false	0.09298245614037055	0.4107359795375834	4.5007946814987875E-76	mitochondrial outer membrane permeabilization
GO:1903749	16515	55	3	1	591	1	4	false	0.09306260575297307	0.4107359795375834	6.205806477559049E-79	positive regulation of establishment of protein localization to mitochondrion
GO:0006839	16515	229	3	1	4702	2	1	false	0.09504326391527645	0.4107359795375834	0.0	mitochondrial transport
GO:0071478	16515	164	3	2	512	2	2	false	0.10217404598827097	0.4107359795375834	9.564635913401022E-139	cellular response to radiation
GO:0071482	16515	106	3	2	327	2	2	false	0.10440704677208865	0.4107359795375834	7.295561451263705E-89	cellular response to light stimulus
GO:0007005	16515	503	3	1	4814	1	1	false	0.10448691317015418	0.4107359795375834	0.0	mitochondrion organization
GO:1900739	16515	25	3	1	231	1	4	false	0.1082251082251079	0.4107359795375834	4.846569011606353E-34	regulation of protein insertion into mitochondrial membrane involved in apoptotic signaling pathway
GO:0070585	16515	132	3	1	1178	1	1	false	0.11205432937177491	0.4107359795375834	9.345379383782081E-179	protein localization to mitochondrion
GO:0009605	16515	2447	3	2	7281	2	1	false	0.11291925695481407	0.4107359795375834	0.0	response to external stimulus
GO:0010638	16515	583	3	1	5042	1	3	false	0.11562871876205244	0.4107359795375834	0.0	positive regulation of organelle organization
GO:0010822	16515	113	3	1	957	1	3	false	0.11807732497385952	0.4107359795375834	3.1393111470966166E-150	positive regulation of mitochondrion organization
GO:0010821	16515	180	3	1	1486	1	2	false	0.12113055181694149	0.4107359795375834	1.777386942689652E-237	regulation of mitochondrion organization
GO:0051704	16515	905	3	1	13878	2	1	false	0.12617415293451653	0.4107359795375834	0.0	multi-organism process
GO:0005739	16515	1076	3	1	8452	1	2	false	0.12730714623720743	0.4107359795375834	0.0	mitochondrion
GO:0010942	16515	661	3	1	5164	1	3	false	0.12800154918662304	0.4107359795375834	0.0	positive regulation of cell death
GO:0007165	16515	4610	3	2	12851	2	5	false	0.128667120637833	0.4107359795375834	0.0	signal transduction
GO:0009314	16515	401	3	2	1117	2	1	false	0.12867287248555803	0.4107359795375834	8.0802252E-316	response to radiation
GO:0023052	16515	5095	3	2	13878	2	1	false	0.13476609907979165	0.4107359795375834	0.0	signaling
GO:0023051	16515	3308	3	2	9004	2	2	false	0.13495126482597214	0.4107359795375834	0.0	regulation of signaling
GO:0051130	16515	1112	3	1	8217	1	3	false	0.13532919557018644	0.4107359795375834	0.0	positive regulation of cellular component organization
GO:0090150	16515	302	3	1	2167	1	2	false	0.13936317489616462	0.41568671132821516	0.0	establishment of protein localization to membrane
GO:0048583	16515	3777	3	2	9953	2	2	false	0.14398412086499715	0.4221907272821103	0.0	regulation of response to stimulus
GO:1905477	16515	114	3	1	759	1	3	false	0.15019762845843956	0.4292803970222999	8.75363250708599E-139	positive regulation of protein localization to membrane
GO:0010646	16515	3269	3	2	8383	2	2	false	0.15203719404458943	0.4292803970222999	0.0	regulation of cell communication
GO:0075733	16515	48	3	1	312	1	3	false	0.15384615384614217	0.4292803970222999	1.0739721913142866E-57	intracellular transport of virus
GO:0007154	16515	5113	3	2	12841	2	1	false	0.15852682739941548	0.43531970063649017	0.0	cell communication
GO:1900740	16515	25	3	1	155	1	5	false	0.16129032258064402	0.4359879032258034	2.0945032519806424E-29	positive regulation of protein insertion into mitochondrial membrane involved in apoptotic signaling pathway
GO:0060341	16515	720	3	1	4068	1	2	false	0.17699115044262173	0.4697010264629874	0.0	regulation of cellular localization
GO:0051179	16515	5875	3	2	13878	2	1	false	0.1791922991130472	0.4697010264629874	0.0	localization
GO:0044281	16515	1811	3	1	9406	1	1	false	0.19253667871594604	0.4869208769100644	0.0	small molecule metabolic process
GO:1905475	16515	172	3	1	886	1	2	false	0.19413092550785818	0.4869208769100644	1.2455040406076947E-188	regulation of protein localization to membrane
GO:0051204	16515	42	3	1	211	1	4	false	0.19905213270141975	0.4869208769100644	2.6862487010243232E-45	protein insertion into mitochondrial membrane
GO:1903827	16515	498	3	1	2490	1	3	false	0.19999999999996818	0.4869208769100644	0.0	regulation of cellular protein localization
GO:0051050	16515	859	3	1	7837	2	3	false	0.20721501902894554	0.4869208769100644	0.0	positive regulation of transport
GO:0051716	16515	5952	3	2	13037	2	2	false	0.20841590353394612	0.4869208769100644	0.0	cellular response to stimulus
GO:2001233	16515	382	3	1	3402	2	3	false	0.211994743047536	0.4869208769100644	0.0	regulation of apoptotic signaling pathway
GO:0097190	16515	569	3	1	5063	2	2	false	0.21215747562447748	0.4869208769100644	0.0	apoptotic signaling pathway
GO:1901566	16515	1676	3	1	7864	1	2	false	0.21312309257414314	0.4869208769100644	0.0	organonitrogen compound biosynthetic process
GO:0009790	16515	929	3	1	4343	1	1	false	0.21390743725528844	0.4869208769100644	0.0	embryo development
GO:0033043	16515	1180	3	1	5370	1	2	false	0.21973929236441067	0.49369996855900056	0.0	regulation of organelle organization
GO:0007603	16515	27	3	2	55	2	2	false	0.23636363636363514	0.5201689189186173	2.6148266473232986E-16	phototransduction, visible light
GO:0072655	16515	128	3	1	538	1	2	false	0.23791821561343776	0.5201689189186173	1.575406074067727E-127	establishment of protein localization to mitochondrion
GO:0072594	16515	534	3	1	2220	1	2	false	0.24054054054040105	0.5201689189186173	0.0	establishment of protein localization to organelle
GO:0032880	16515	928	3	1	3765	1	2	false	0.2464807436922732	0.5264341809723859	0.0	regulation of protein localization
GO:0044419	16515	1871	3	1	13878	2	1	false	0.2514679881148708	0.5305361212667397	0.0	interspecies interaction between organisms
GO:0046902	16515	68	3	1	251	1	3	false	0.27091633466134923	0.5634262915122733	3.7014361771684905E-63	regulation of mitochondrial membrane permeability
GO:0050896	16515	7281	3	2	13878	2	1	false	0.2752326419439924	0.5634262915122733	0.0	response to stimulus
GO:0008219	16515	1921	3	1	12841	2	1	false	0.2768279466967817	0.5634262915122733	0.0	cell death
GO:0072657	16515	581	3	1	2012	1	1	false	0.2887673956261367	0.5791762684432712	0.0	protein localization to membrane
GO:0009966	16515	2880	3	2	5336	2	4	false	0.2912620540726277	0.5791762684432712	0.0	regulation of signal transduction
GO:0016788	16515	1001	3	1	3358	1	1	false	0.29809410363316363	0.5826383866058431	0.0	hydrolase activity, acting on ester bonds
GO:0061024	16515	1951	3	1	6509	1	1	false	0.2997388231671678	0.5826383866058431	0.0	membrane organization
GO:0010941	16515	1424	3	1	8412	2	2	false	0.3099242873820531	0.5957433524121687	0.0	regulation of cell death
GO:0070201	16515	688	3	1	2163	1	2	false	0.31807674526151986	0.6046953508817905	0.0	regulation of establishment of protein localization
GO:0008081	16515	187	3	1	571	1	1	false	0.32749562171635466	0.6147060020812941	4.240679668272437E-156	phosphoric diester hydrolase activity
GO:0043068	16515	611	3	1	1849	1	3	false	0.3304488912922564	0.6147060020812941	0.0	positive regulation of programmed cell death
GO:0016020	16515	6329	3	2	10934	2	1	false	0.3350295766107691	0.6165969867410963	0.0	membrane
GO:0043065	16515	606	3	1	1697	1	3	false	0.3571007660579898	0.6458333333335695	0.0	positive regulation of apoptotic process
GO:0019058	16515	310	3	1	865	1	1	false	0.35838150289030446	0.6458333333335695	2.7186111839671737E-244	viral life cycle
GO:0051128	16515	2242	3	1	10141	2	2	false	0.39330487463680897	0.7014612712594634	0.0	regulation of cellular component organization
GO:0050794	16515	8239	3	2	12995	2	2	false	0.401954730578933	0.7095731468383205	0.0	regulation of cellular process
GO:0032879	16515	2429	3	1	10462	2	2	false	0.41045963093603816	0.7141878509451729	0.0	regulation of localization
GO:0050789	16515	8917	3	2	13878	2	2	false	0.41282534736715193	0.7141878509451729	0.0	regulation of biological process
GO:0048584	16515	2094	3	1	8465	2	3	false	0.43357238244826934	0.7309149184149231	0.0	positive regulation of response to stimulus
GO:0009059	16515	3643	3	1	8388	1	2	false	0.43431092036376584	0.7309149184149231	0.0	macromolecule biosynthetic process
GO:0023056	16515	1745	3	1	6990	2	3	false	0.43699019366488334	0.7309149184149231	0.0	positive regulation of signaling
GO:0001844	16515	29	3	1	66	1	2	false	0.43939393939394217	0.7309149184149231	2.235638108062013E-19	protein insertion into mitochondrial membrane involved in apoptotic signaling pathway
GO:0034645	16515	3359	3	1	7536	1	3	false	0.4457271762219222	0.7343885855846909	0.0	cellular macromolecule biosynthetic process
GO:0010647	16515	1736	3	1	6661	2	3	false	0.4533484092089798	0.7398988188033349	0.0	positive regulation of cell communication
GO:0009416	16515	274	3	2	401	2	1	false	0.46634663341643956	0.7539996970191032	4.3097794406991056E-108	response to light stimulus
GO:1902108	16515	57	3	1	121	1	2	false	0.4710743801652971	0.7545913682277444	6.353035375285029E-36	regulation of mitochondrial membrane permeability involved in apoptotic process
GO:0065007	16515	9584	3	2	13878	2	1	false	0.4768983520948942	0.7569120634166668	0.0	biological regulation
GO:0044403	16515	901	3	1	1871	1	1	false	0.48156066274726167	0.7573635877752388	0.0	symbiotic process
GO:0009058	16515	4757	3	1	9406	1	1	false	0.5057410163721884	0.780187921887963	0.0	biosynthetic process
GO:0051049	16515	1594	3	1	5283	2	2	false	0.5124484291356344	0.780187921887963	0.0	regulation of transport
GO:0044249	16515	4600	3	1	8896	1	2	false	0.5170863309352786	0.780187921887963	0.0	cellular biosynthetic process
GO:1901576	16515	4681	3	1	9027	1	2	false	0.518555444775452	0.780187921887963	0.0	organic substance biosynthetic process
GO:0043412	16515	3949	3	1	7606	1	1	false	0.5191953720732142	0.780187921887963	0.0	macromolecule modification
GO:0016787	16515	3358	3	1	6357	1	1	false	0.5282365895857171	0.780187921887963	0.0	hydrolase activity
GO:0003824	16515	6357	3	1	11969	1	1	false	0.5311220653368192	0.780187921887963	0.0	catalytic activity
GO:0009967	16515	1541	3	1	4877	2	5	false	0.5321512993224257	0.780187921887963	0.0	positive regulation of signal transduction
GO:0042578	16515	571	3	1	1001	1	1	false	0.5704295704295185	0.8292799637336697	3.8920527776558893E-296	phosphoric ester hydrolase activity
GO:0033365	16515	1178	3	1	2012	1	1	false	0.5854870775346548	0.8341988130578133	0.0	protein localization to organelle
GO:0019538	16515	5250	3	1	8935	1	3	false	0.5875769445978096	0.8341988130578133	0.0	protein metabolic process
GO:0048522	16515	4621	3	1	12886	2	3	false	0.5886318945909153	0.8341988130578133	0.0	positive regulation of cellular process
GO:0001701	16515	339	3	1	571	1	1	false	0.5936952714536811	0.8341988130578133	9.130771441335421E-167	in utero embryonic development
GO:0070727	16515	2015	3	1	3370	1	2	false	0.5979228486657159	0.8341988130578133	0.0	cellular macromolecule localization
GO:0065008	16515	3583	3	1	9584	2	1	false	0.6079634271676224	0.8387618744845733	0.0	regulation of biological quality
GO:0032502	16515	5265	3	1	13878	2	1	false	0.6148445949070811	0.8387618744845733	0.0	developmental process
GO:0048518	16515	5275	3	1	13878	2	2	false	0.6157384858932995	0.8387618744845733	0.0	positive regulation of biological process
GO:0045184	16515	1978	3	1	5129	2	2	false	0.6226205550422915	0.8415105939243471	0.0	establishment of protein localization
GO:0009792	16515	587	3	1	929	1	1	false	0.6318622174382771	0.8473811133086971	1.2806725586208028E-264	embryo development ending in birth or egg hatching
GO:0009584	16515	44	3	2	55	2	1	false	0.6370370370370361	0.8477492877492865	8.357460915570152E-12	detection of visible light
GO:0051234	16515	4792	3	2	5875	2	1	false	0.6652749440408866	0.8747950165262274	0.0	establishment of localization
GO:0044267	16515	4687	3	1	7022	1	2	false	0.6674736542281041	0.8747950165262274	0.0	cellular protein metabolic process
GO:0043067	16515	1303	3	1	1919	1	2	false	0.6789994788957627	0.8777618267712405	0.0	regulation of programmed cell death
GO:0032501	16515	6028	3	1	13878	2	1	false	0.6800651759953393	0.8777618267712405	0.0	multicellular organismal process
GO:1901564	16515	6170	3	1	9003	1	2	false	0.6853271131903249	0.8777618267712405	0.0	organonitrogen compound metabolic process
GO:0007275	16515	4343	3	1	6284	1	2	false	0.6911203055396322	0.8777618267712405	0.0	multicellular organism development
GO:0036211	16515	3764	3	1	5415	1	2	false	0.6951061865182656	0.8777618267712405	0.0	protein modification process
GO:0051641	16515	2730	3	1	5875	2	1	false	0.7134757568553679	0.8944297531592655	0.0	cellular localization
GO:0044260	16515	6589	3	1	9167	1	2	false	0.7187738627761757	0.8945890522322187	0.0	cellular macromolecule metabolic process
GO:0033036	16515	2808	3	1	5875	2	1	false	0.7275140503814528	0.8971844499688381	0.0	macromolecule localization
GO:0071840	16515	6683	3	1	13878	2	1	false	0.7312312569110183	0.8971844499688381	0.0	cellular component organization or biogenesis
GO:0006996	16515	4814	3	1	6509	1	1	false	0.7395913350707962	0.9010514152623081	0.0	organelle organization
GO:0042981	16515	1289	3	1	1705	1	2	false	0.7560117302046409	0.9086802038688185	0.0	regulation of apoptotic process
GO:0016043	16515	6509	3	1	12854	2	2	false	0.7563580887694212	0.9086802038688185	0.0	cellular component organization
GO:0005737	16515	6076	3	1	11683	2	2	false	0.7696903841589504	0.9183202514448167	0.0	cytoplasm
GO:1905710	16515	59	3	1	76	1	1	false	0.7763157894736796	0.9198810382119629	2.61617503948766E-17	positive regulation of membrane permeability
GO:0034613	16515	2012	3	1	2533	1	2	false	0.7943150414545266	0.934806137221994	0.0	cellular protein localization
GO:0006464	16515	3764	3	1	4687	1	2	false	0.8030723277178098	0.9369476132494411	0.0	cellular protein modification process
GO:0043227	16515	7507	3	1	9283	1	1	false	0.808682537973074	0.9369476132494411	0.0	membrane-bounded organelle
GO:0043231	16515	7335	3	1	9029	1	2	false	0.812382323626683	0.9369476132494411	0.0	intracellular membrane-bounded organelle
GO:0035794	16515	58	3	1	69	1	2	false	0.8405797101449136	0.9555552506397773	5.48302605632381E-13	positive regulation of mitochondrial membrane permeability
GO:0043229	16515	9004	3	1	10673	1	2	false	0.8436240981907518	0.9555552506397773	0.0	intracellular organelle
GO:0043170	16515	7606	3	1	8995	1	1	false	0.8455808782695051	0.9555552506397773	0.0	macromolecule metabolic process
GO:0110165	16515	10934	3	2	11845	2	1	false	0.8520889902826382	0.9555552506397773	0.0	cellular anatomical entity
GO:0009987	16515	12841	3	2	13878	2	1	false	0.8561333170471993	0.9555552506397773	0.0	cellular process
GO:0006807	16515	8339	3	1	9406	1	1	false	0.8865617690907434	0.9774011299434915	0.0	nitrogen compound metabolic process
GO:0008152	16515	9406	3	1	13878	2	1	false	0.8961792902955413	0.9774011299434915	0.0	metabolic process
GO:0044237	16515	8863	3	1	13059	2	2	false	0.8967759585791586	0.9774011299434915	0.0	cellular metabolic process
GO:0008104	16515	2531	3	1	2808	1	1	false	0.9013532763532341	0.9774011299434915	0.0	protein localization
GO:0005575	16515	11845	3	2	14589	3	1	false	0.9071973142816022	0.9774011299434915	0.0	cellular_component
GO:0048856	16515	4812	3	1	5265	1	1	false	0.9139601139625344	0.9774011299434915	0.0	anatomical structure development
GO:1902110	16515	54	3	1	59	1	2	false	0.9152542372881249	0.9774011299434915	1.9974488583181558E-7	positive regulation of mitochondrial membrane permeability involved in apoptotic process
GO:0044238	16515	8708	3	1	9406	1	1	false	0.9257920476364541	0.9825891057736599	0.0	primary metabolic process
GO:0006915	16515	1695	3	1	1819	1	1	false	0.9318306761956433	0.9829677254990626	6.637702222380925E-196	apoptotic process
GO:0012501	16515	1819	3	1	1921	1	1	false	0.9469026548681181	0.9914406402373759	1.7730777300949983E-172	programmed cell death
GO:0071704	16515	8995	3	1	9406	1	1	false	0.9563044864969051	0.9914406402373759	0.0	organic substance metabolic process
GO:0016032	16515	865	3	1	901	1	1	false	0.9600443951157176	0.9914406402373759	3.222404924236653E-65	viral process
GO:0006810	16515	4702	3	2	4792	2	1	false	0.9627862864732899	0.9914406402373759	1.9528703698435357E-193	transport
GO:0043009	16515	571	3	1	587	1	1	false	0.9727427597954765	0.9942134571920631	1.2941493882636457E-31	chordate embryonic development
GO:0043226	16515	9283	3	1	10934	2	1	false	0.9772116647640889	0.9942134571920631	0.0	organelle
GO:0005622	16515	10525	3	1	11845	2	1	false	0.9875896147787252	0.9942134571920631	0.0	intracellular
GO:0008150	16515	13878	3	2	14589	3	1	false	0.9931147088163584	0.9942134571920631	0.0	biological_process
GO:0003674	16515	11969	3	1	14589	3	1	false	0.9942134571920631	0.9942134571920631	0.0	molecular_function
GO:0000000	16515	14589	3	3	0	0	0	true	1.0	1.0	1.0	Gene Ontology
GO:0006499	16515	3	3	1	3	1	2	true	1.0	1.0	1.0	N-terminal protein myristoylation
GO:0043657	16515	56	3	1	56	1	1	true	1.0	1.0	1.0	host cell
