## Supplementary File S4 for "PIGNON: A protein-protein interaction-guided functional enrichment analysis for quantitative proteomics": table-mcl2_cluster1167-Parent-Child-Union-Benjamini-Hochberg.txt

ID	Pop.total	Pop.term	Study.total	Study.term	Pop.family	Study.family	nparents	is.trivial	p	p.adjusted	p.min	name
GO:0035686	16515	8	3	1	10934	2	2	false	0.0014628569501250262	0.37396971904964055	1.9787930262398013E-28	sperm fibrous sheath
GO:1903862	16515	7	3	1	1145	1	4	false	0.006113537117904015	0.37396971904964055	1.9896306894468384E-18	positive regulation of oxidative phosphorylation
GO:0044283	16515	568	3	2	5316	2	2	false	0.011398380578855609	0.37396971904964055	0.0	small molecule biosynthetic process
GO:0006082	16515	1019	3	2	9265	2	3	false	0.012085872044217476	0.37396971904964055	0.0	organic acid metabolic process
GO:1903580	16515	41	3	1	3032	1	3	false	0.013522427440615253	0.37396971904964055	7.789555006628014E-94	positive regulation of ATP metabolic process
GO:0002082	16515	22	3	1	1622	1	4	false	0.013563501849571299	0.37396971904964055	3.102943154957937E-50	regulation of oxidative phosphorylation
GO:0097194	16515	59	3	1	12841	3	3	false	0.013721801299843924	0.37396971904964055	6.203651090907924E-163	execution phase of apoptosis
GO:0051540	16515	67	3	1	9221	2	1	false	0.014480033668410388	0.37396971904964055	1.06220257712954E-171	metal cluster binding
GO:0036094	16515	1120	3	2	9221	2	1	false	0.0147414147797671	0.37396971904964055	0.0	small molecule binding
GO:1990716	16515	81	3	1	10934	2	2	false	0.01476196259406476	0.37396971904964055	5.637891515012625E-207	axonemal central apparatus
GO:0097540	16515	81	3	1	10934	2	4	false	0.01476196259406476	0.37396971904964055	5.637891515012625E-207	axonemal central pair
GO:0097545	16515	81	3	1	10934	2	4	false	0.01476196259406476	0.37396971904964055	5.637891515012625E-207	axonemal outer doublet
GO:1903578	16515	110	3	1	5253	1	2	false	0.020940415000896988	0.48968355079020653	2.852486042059148E-231	regulation of ATP metabolic process
GO:0016810	16515	89	3	1	3358	1	1	false	0.026503871352002155	0.5285484179423797	8.081312179178957E-178	hydrolase activity, acting on carbon-nitrogen (but not peptide) bonds
GO:0043467	16515	139	3	1	5044	1	2	false	0.02755749405234279	0.5285484179423797	1.3511595704754746E-275	regulation of generation of precursor metabolites and energy
GO:0005930	16515	160	3	1	10934	2	4	false	0.029053694877501215	0.5285484179423797	0.0	axoneme
GO:0007272	16515	128	3	1	12864	3	2	false	0.0295569838980936	0.5285484179423797	7.266815633664E-311	ensheathment of neurons
GO:0097722	16515	78	3	1	2427	1	2	false	0.032138442521630846	0.5352112676056671	3.6454118504858093E-149	sperm motility
GO:0055114	16515	1051	3	2	9406	3	1	false	0.03464088829832466	0.5352112676056671	0.0	oxidation-reduction process
GO:0043649	16515	10	3	1	284	1	2	false	0.03521126760563599	0.5352112676056671	1.2478841069819435E-18	dicarboxylic acid catabolic process
GO:0016491	16515	757	3	2	6524	3	2	false	0.037230348002504396	0.5360884955221574	0.0	oxidoreductase activity
GO:0005875	16515	218	3	1	5104	1	2	false	0.04271159874600293	0.5360884955221574	0.0	microtubule associated complex
GO:1901265	16515	685	3	2	3307	2	2	false	0.042855802216772404	0.5360884955221574	0.0	nucleoside phosphate binding
GO:0005881	16515	142	3	1	6264	2	2	false	0.04482808580601957	0.5360884955221574	9.484970825548161E-294	cytoplasmic microtubule
GO:1901566	16515	1676	3	2	7864	2	2	false	0.04540012464220201	0.5360884955221574	0.0	organonitrogen compound biosynthetic process
GO:1901575	16515	1956	3	2	9133	2	2	false	0.045849673959131886	0.5360884955221574	0.0	organic substance catabolic process
GO:0021782	16515	95	3	1	1918	1	2	false	0.04953076120957703	0.5468936287749679	1.4843008471539495E-163	glial cell development
GO:0006119	16515	128	3	1	2456	1	4	false	0.05211726384366546	0.5468936287749679	1.258177013177386E-217	oxidative phosphorylation
GO:0043531	16515	38	3	1	1438	2	2	false	0.05217077379761207	0.5468936287749679	8.666981193874571E-76	ADP binding
GO:0010001	16515	193	3	1	3328	1	2	false	0.05799278846154123	0.570061002145379	3.31335E-319	glial cell differentiation
GO:0046939	16515	130	3	1	2217	1	1	false	0.05863779882721141	0.570061002145379	3.4408422572295827E-214	nucleotide phosphorylation
GO:0008652	16515	59	3	1	1937	2	3	false	0.060006421278460946	0.570061002145379	3.880792315783584E-114	cellular amino acid biosynthetic process
GO:0006520	16515	297	3	1	8872	2	3	false	0.06583520694713779	0.5926159299002527	0.0	cellular amino acid metabolic process
GO:0016774	16515	111	3	1	1632	1	1	false	0.06801470588230388	0.5926159299002527	1.980965115726932E-175	phosphotransferase activity, carboxyl group as acceptor
GO:0001539	16515	99	3	1	1451	1	1	false	0.0682288077187791	0.5926159299002527	2.824134867514538E-156	cilium or flagellum-dependent cell motility
GO:0009063	16515	102	3	1	1413	1	3	false	0.07218683651807775	0.6067536951126044	1.954108733716474E-158	cellular amino acid catabolic process
GO:0006531	16515	8	3	1	107	1	2	false	0.07476635514018876	0.6067536951126044	3.067958437940148E-12	aspartate metabolic process
GO:0016051	16515	190	3	1	4889	2	2	false	0.07622283431946802	0.6067536951126044	0.0	carbohydrate biosynthetic process
GO:0004618	16515	111	3	1	1426	1	2	false	0.07784011220194595	0.6067536951126044	1.1175190912424194E-168	phosphoglycerate kinase activity
GO:0046034	16515	283	3	1	9406	3	1	false	0.0875820853347729	0.6170878919905737	0.0	ATP metabolic process
GO:0030286	16515	125	3	1	1406	1	2	false	0.08890469416778733	0.6170878919905737	1.75567786421969E-182	dynein complex
GO:0099568	16515	282	3	1	6076	2	1	false	0.0906774274820984	0.6170878919905737	0.0	cytoplasmic region
GO:0050660	16515	74	3	1	1541	2	3	false	0.09376522244789397	0.6170878919905737	2.4875269051361403E-128	flavin adenine dinucleotide binding
GO:0004046	16515	5	3	1	52	1	1	false	0.09615384615384653	0.6170878919905737	3.8476929233231484E-7	aminoacylase activity
GO:0044281	16515	1811	3	2	9406	3	1	false	0.09690580623423609	0.6170878919905737	0.0	small molecule metabolic process
GO:0048037	16515	463	3	1	9221	2	1	false	0.09790692799977299	0.6170878919905737	0.0	cofactor binding
GO:0014015	16515	59	3	1	588	1	3	false	0.10034013605443187	0.6170878919905737	1.1392704759224441E-82	positive regulation of gliogenesis
GO:0043167	16515	2941	3	2	9221	2	1	false	0.10170291758441691	0.6170878919905737	0.0	ion binding
GO:0048709	16515	95	3	1	917	1	2	false	0.10359869138492932	0.6170878919905737	6.029540389088139E-132	oligodendrocyte differentiation
GO:0016053	16515	274	3	1	5091	2	4	false	0.10475429694229897	0.6170878919905737	0.0	organic acid biosynthetic process
GO:1901293	16515	359	3	1	3424	1	3	false	0.10484813084101753	0.6170878919905737	0.0	nucleoside phosphate biosynthetic process
GO:0016853	16515	232	3	1	6357	3	1	false	0.10555450784049288	0.6170878919905737	0.0	isomerase activity
GO:0006091	16515	491	3	1	8863	2	1	false	0.10773457077643023	0.6179492361515998	0.0	generation of precursor metabolites and energy
GO:0014013	16515	98	3	1	852	1	2	false	0.1150234741783545	0.6293595440290585	2.0519138730979023E-131	regulation of gliogenesis
GO:0072521	16515	511	3	1	8470	2	5	false	0.11702807224053802	0.6293595440290585	0.0	purine-containing compound metabolic process
GO:0005975	16515	557	3	1	8996	2	2	false	0.12000563032077784	0.6293595440290585	0.0	carbohydrate metabolic process
GO:0032060	16515	69	3	1	570	1	1	false	0.12105263157897242	0.6293595440290585	8.742776029013099E-91	bleb assembly
GO:0072522	16515	282	3	1	4466	2	6	false	0.12231362104248568	0.6293595440290585	0.0	purine-containing compound biosynthetic process
GO:1901363	16515	3236	3	2	9221	2	1	false	0.12313282823111685	0.6293595440290585	0.0	heterocyclic compound binding
GO:0032838	16515	243	3	1	1927	1	2	false	0.12610275038916893	0.6293595440290585	2.871508E-316	plasma membrane bounded cell projection cytoplasm
GO:0017144	16515	582	3	1	8863	2	1	false	0.1270273724357088	0.6293595440290585	0.0	drug metabolic process
GO:0097159	16515	3307	3	2	9221	2	1	false	0.12859618982611656	0.6293595440290585	0.0	organic cyclic compound binding
GO:0005929	16515	647	3	1	9587	2	3	false	0.13042648445339042	0.6293595440290585	0.0	cilium
GO:0006533	16515	4	3	1	30	1	3	false	0.133333333333333	0.6302236770322053	3.648969166210552E-5	aspartate catabolic process
GO:0022010	16515	19	3	1	141	1	3	false	0.13475177304964917	0.6302236770322053	6.328555135026676E-24	central nervous system myelination
GO:0030990	16515	647	3	1	4639	1	1	false	0.1394697133000342	0.6353146970774861	0.0	intraciliary transport particle
GO:0019693	16515	483	3	1	3417	1	3	false	0.14135206321342092	0.6353146970774861	0.0	ribose phosphate metabolic process
GO:0051536	16515	67	3	1	463	1	2	false	0.14470842332615172	0.6353146970774861	1.4094328437419698E-82	iron-sulfur cluster binding
GO:0032291	16515	19	3	1	128	1	1	false	0.1484374999999983	0.6353146970774861	4.554696962641647E-23	axon ensheathment in central nervous system
GO:0003824	16515	6357	3	3	11969	3	1	false	0.14979141258093986	0.6353146970774861	0.0	catalytic activity
GO:0016052	16515	176	3	1	2252	2	2	false	0.1502296591291839	0.6353146970774861	1.9705320068870085E-267	carbohydrate catabolic process
GO:0019866	16515	497	3	1	3303	1	2	false	0.15046927036045724	0.6353146970774861	0.0	organelle inner membrane
GO:0009056	16515	2357	3	2	9406	3	1	false	0.15687845219816113	0.644917568085699	0.0	catabolic process
GO:0016054	16515	231	3	1	2823	2	4	false	0.15698651328401883	0.644917568085699	0.0	organic acid catabolic process
GO:0051962	16515	478	3	1	2932	1	4	false	0.16302864938615794	0.6554554884192657	0.0	positive regulation of nervous system development
GO:0045687	16515	35	3	1	211	1	3	false	0.1658767772511837	0.6554554884192657	9.158412450632725E-41	positive regulation of glial cell differentiation
GO:0043648	16515	81	3	1	923	2	1	false	0.16790010881248502	0.6554554884192657	1.421463585521689E-118	dicarboxylic acid metabolic process
GO:0097367	16515	811	3	1	9221	2	1	false	0.16817607926546949	0.6554554884192657	0.0	carbohydrate derivative binding
GO:0042063	16515	251	3	1	1450	1	1	false	0.1731034482757447	0.6577427041308346	2.491742644619081E-289	gliogenesis
GO:0030031	16515	584	3	1	3268	1	2	false	0.17870257037937518	0.6577427041308346	0.0	cell projection assembly
GO:0016829	16515	416	3	1	6357	3	1	false	0.18377918131083518	0.6577427041308346	0.0	lyase activity
GO:0006754	16515	148	3	1	795	1	4	false	0.18616352201251685	0.6577427041308346	3.1745378191925214E-165	ATP biosynthetic process
GO:0009068	16515	20	3	1	107	1	2	false	0.18691588785047172	0.6577427041308346	4.180907049564432E-22	aspartate family amino acid catabolic process
GO:0006753	16515	587	3	1	3053	1	3	false	0.19226989846037554	0.6577427041308346	0.0	nucleoside phosphate metabolic process
GO:0007017	16515	896	3	1	12841	3	1	false	0.19507704564466383	0.6577427041308346	0.0	microtubule-based process
GO:0031975	16515	1126	3	1	10934	2	1	false	0.19536630574851327	0.6577427041308346	0.0	envelope
GO:0044282	16515	365	3	1	3416	2	2	false	0.20231123195900108	0.6577427041308346	0.0	small molecule catabolic process
GO:0006757	16515	112	3	1	545	1	4	false	0.20550458715597603	0.6577427041308346	1.4114609696311662E-119	ATP generation from ADP
GO:0031966	16515	666	3	1	3192	1	2	false	0.20864661654163924	0.6577427041308346	0.0	mitochondrial membrane
GO:0019637	16515	1008	3	1	9042	2	2	false	0.2105427409589707	0.6577427041308346	0.0	organophosphate metabolic process
GO:0048714	16515	22	3	1	103	1	3	false	0.21359223300970573	0.6577427041308346	6.579863873107767E-23	positive regulation of oligodendrocyte differentiation
GO:0046364	16515	87	3	1	769	2	3	false	0.21359923602072578	0.6577427041308346	2.785888668025626E-117	monosaccharide biosynthetic process
GO:0007417	16515	893	3	1	4127	1	2	false	0.21637993699987298	0.6577427041308346	0.0	central nervous system development
GO:0006165	16515	128	3	1	581	1	3	false	0.22030981067121383	0.6577427041308346	2.228358214210284E-132	nucleoside diphosphate phosphorylation
GO:0030030	16515	1456	3	1	6509	1	1	false	0.22369027500317964	0.6577427041308346	0.0	cell projection organization
GO:0097014	16515	161	3	1	719	1	2	false	0.22392211404732942	0.6577427041308346	2.4014397918002467E-165	ciliary plasm
GO:1901135	16515	1073	3	1	8995	2	1	false	0.22435892348900835	0.6577427041308346	0.0	carbohydrate derivative metabolic process
GO:0032559	16515	114	3	1	503	1	2	false	0.2266401590457724	0.6577427041308346	2.890168774719114E-116	adenyl ribonucleotide binding
GO:0010720	16515	490	3	1	2161	1	3	false	0.22674687644615604	0.6577427041308346	0.0	positive regulation of cell development
GO:0031514	16515	147	3	1	647	1	1	false	0.2272024729521205	0.6577427041308346	7.122375894202573E-150	motile cilium
GO:0003341	16515	123	3	1	540	1	1	false	0.22777777777778568	0.6577427041308346	3.5535380468074474E-125	cilium movement
GO:0007018	16515	540	3	1	2358	1	2	false	0.2290076335878426	0.6577427041308346	0.0	microtubule-based movement
GO:0055086	16515	656	3	1	5306	2	2	false	0.23200239587821517	0.6577427041308346	0.0	nucleobase-containing small molecule metabolic process
GO:0031967	16515	1126	3	1	9029	2	3	false	0.23387822912926962	0.6577427041308346	0.0	organelle envelope
GO:0005739	16515	1076	3	1	8452	2	2	false	0.23842032936731722	0.6577427041308346	0.0	mitochondrion
GO:0090407	16515	624	3	1	4895	2	2	false	0.2387263719132785	0.6577427041308346	0.0	organophosphate biosynthetic process
GO:0043168	16515	1438	3	2	2941	2	1	false	0.23898646163589304	0.6577427041308346	0.0	anion binding
GO:0009132	16515	144	3	1	587	1	1	false	0.2453151618398848	0.6577427041308346	2.442921476294658E-141	nucleoside diphosphate metabolic process
GO:0046390	16515	280	3	1	1138	1	3	false	0.24604569420045608	0.6577427041308346	6.425820980981306E-275	ribose phosphate biosynthetic process
GO:0051674	16515	1451	3	1	5875	1	1	false	0.2469787234045152	0.6577427041308346	0.0	localization of cell
GO:0000003	16515	1253	3	1	13878	3	1	false	0.2471573889782242	0.6577427041308346	0.0	reproduction
GO:0022414	16515	1253	3	1	13878	3	2	false	0.2471573889782242	0.6577427041308346	0.0	reproductive process
GO:0030554	16515	126	3	1	509	1	1	false	0.24754420432214264	0.6577427041308346	4.7895446973298974E-123	adenyl nucleotide binding
GO:0010562	16515	1074	3	1	4324	1	3	false	0.24838112858466996	0.6577427041308346	0.0	positive regulation of phosphorus metabolic process
GO:0005996	16515	261	3	1	1933	2	2	false	0.25187572498588834	0.6577427041308346	0.0	monosaccharide metabolic process
GO:1901137	16515	671	3	1	4911	2	2	false	0.2546198089747829	0.6577427041308346	0.0	carbohydrate derivative biosynthetic process
GO:0099080	16515	1510	3	1	10934	2	1	false	0.25714157892541484	0.6577427041308346	0.0	supramolecular complex
GO:0046031	16515	119	3	1	461	1	2	false	0.25813449023857876	0.6577427041308346	1.0795618302038853E-113	ADP metabolic process
GO:0006090	16515	146	3	1	558	1	1	false	0.26164874551973094	0.6577427041308346	1.3395399862624494E-138	pyruvate metabolic process
GO:0009066	16515	43	3	1	163	1	1	false	0.2638036809815957	0.6577427041308346	2.01630293554122E-40	aspartate family amino acid metabolic process
GO:0045685	16515	59	3	1	223	1	2	false	0.2645739910314045	0.6577427041308346	1.8244523676636564E-55	regulation of glial cell differentiation
GO:1902600	16515	213	3	1	803	1	2	false	0.2652552926525229	0.6577427041308346	5.721286476053272E-201	proton transmembrane transport
GO:0044249	16515	4600	3	2	8896	2	2	false	0.26735020078451593	0.6577427041308346	0.0	cellular biosynthetic process
GO:1901576	16515	4681	3	2	9027	2	2	false	0.2688720896889488	0.6577427041308346	0.0	organic substance biosynthetic process
GO:0005737	16515	6076	3	2	11683	2	2	false	0.27045341452748134	0.6577427041308346	0.0	cytoplasm
GO:0045597	16515	884	3	1	5910	2	4	false	0.2768022280388077	0.6675055269517932	0.0	positive regulation of cell differentiation
GO:0050769	16515	427	3	1	1522	1	4	false	0.2805519053874188	0.6675055269517932	0.0	positive regulation of neurogenesis
GO:0051174	16515	1639	3	1	5798	1	2	false	0.2826836840292832	0.6675055269517932	0.0	regulation of phosphorus metabolic process
GO:1902494	16515	1314	3	1	4639	1	1	false	0.2832507005815175	0.6675055269517932	0.0	catalytic complex
GO:0048522	16515	4621	3	2	12886	3	3	false	0.29354775688742146	0.6745815297639172	0.0	positive regulation of cellular process
GO:0014003	16515	42	3	1	142	1	2	false	0.29577464788732405	0.6745815297639172	4.864793658203445E-37	oligodendrocyte development
GO:0055085	16515	1399	3	1	4702	1	1	false	0.29753296469712665	0.6745815297639172	0.0	transmembrane transport
GO:0016788	16515	1001	3	1	3358	1	1	false	0.29809410363316363	0.6745815297639172	0.0	hydrolase activity, acting on ester bonds
GO:0051960	16515	821	3	1	2749	1	2	false	0.2986540560206376	0.6745815297639172	0.0	regulation of nervous system development
GO:0051094	16515	1228	3	1	7511	2	3	false	0.30027515790861736	0.6745815297639172	0.0	positive regulation of developmental process
GO:0006811	16515	1419	3	1	4702	1	1	false	0.30178647384175245	0.6745815297639172	0.0	ion transport
GO:0008152	16515	9406	3	3	13878	3	1	false	0.311307534642788	0.6861079764803851	0.0	metabolic process
GO:0005874	16515	523	3	1	1665	1	2	false	0.31411411411416323	0.6861079764803851	0.0	microtubule
GO:0040011	16515	1650	3	1	13878	3	1	false	0.31597343074473105	0.6861079764803851	0.0	locomotion
GO:0042995	16515	1906	3	1	10934	2	1	false	0.3182634551571402	0.6861079764803851	0.0	cell projection
GO:0048518	16515	5275	3	2	13878	3	2	false	0.32358231885316724	0.6861079764803851	0.0	positive regulation of biological process
GO:1901565	16515	1167	3	1	6503	2	2	false	0.326729593557793	0.6861079764803851	0.0	organonitrogen compound catabolic process
GO:0051537	16515	22	3	1	67	1	1	false	0.328358208955229	0.6861079764803851	3.686629223134473E-18	2 iron, 2 sulfur cluster binding
GO:0045595	16515	1604	3	1	8813	2	3	false	0.33089920654034405	0.6861079764803851	0.0	regulation of cell differentiation
GO:0016903	16515	138	3	1	757	2	1	false	0.33156151055769084	0.6861079764803851	2.0410077817667137E-155	oxidoreductase activity, acting on the aldehyde or oxo group of donors
GO:0060284	16515	839	3	1	2508	1	2	false	0.33452950558254696	0.6861079764803851	0.0	regulation of cell development
GO:0016020	16515	6329	3	2	10934	2	1	false	0.3350295766107691	0.6861079764803851	0.0	membrane
GO:0009141	16515	197	3	1	587	1	1	false	0.33560477001708244	0.6861079764803851	6.197678117023597E-162	nucleoside triphosphate metabolic process
GO:0048713	16515	38	3	1	113	1	2	false	0.33628318584071504	0.6861079764803851	5.815607715678488E-31	regulation of oligodendrocyte differentiation
GO:2000026	16515	1794	3	1	5196	1	3	false	0.345265588914855	0.6997382602007728	0.0	regulation of multicellular organismal development
GO:0051240	16515	1553	3	1	7916	2	3	false	0.3539012760959265	0.7124899863123287	0.0	positive regulation of multicellular organismal process
GO:0045937	16515	1074	3	1	2991	1	3	false	0.35907723169522693	0.7181544633904539	0.0	positive regulation of phosphate metabolic process
GO:0019319	16515	85	3	1	235	1	2	false	0.36170212765954307	0.7186761229313796	3.021162266852177E-66	hexose biosynthetic process
GO:0016835	16515	154	3	1	416	1	1	false	0.3701923076923407	0.7307692307692959	2.1039926219434314E-118	carbon-oxygen lyase activity
GO:0000166	16515	685	3	2	1120	2	2	false	0.37385101493668443	0.7332303776822714	4.9E-324	nucleotide binding
GO:0048468	16515	1897	3	1	5006	1	3	false	0.3789452656821435	0.7384574408164847	0.0	cell development
GO:0008219	16515	1921	3	1	12841	3	1	false	0.3850305726343325	0.7455369049734846	0.0	cell death
GO:0022008	16515	1450	3	1	3721	1	2	false	0.3896801934959465	0.7497644229289098	0.0	neurogenesis
GO:0120031	16515	570	3	1	1446	1	2	false	0.3941908713689008	0.7536731125543764	0.0	plasma membrane bounded cell projection assembly
GO:0022607	16515	2668	3	1	6683	1	2	false	0.3992219063298667	0.7585216220267468	0.0	cellular component assembly
GO:0005879	16515	87	3	1	214	1	2	false	0.406542056074769	0.7601631689103147	2.942906184948575E-62	axonemal microtubule
GO:0050793	16515	2287	3	1	9945	2	2	false	0.4070636084918051	0.7601631689103147	0.0	regulation of developmental process
GO:0044248	16515	2055	3	1	8923	2	2	false	0.40758748859335947	0.7601631689103147	0.0	cellular catabolic process
GO:0006928	16515	2076	3	1	12841	3	1	false	0.41084984678198044	0.7615753257422077	0.0	movement of cell or subcellular component
GO:0006094	16515	84	3	1	200	1	2	false	0.4199999999999758	0.7738181818181371	1.42591324429826E-58	gluconeogenesis
GO:0044085	16515	2890	3	1	6683	1	1	false	0.43244052072595757	0.7919392668716332	0.0	cellular component biogenesis
GO:0005856	16515	1977	3	1	4526	1	1	false	0.43680954485362317	0.7927699687199491	0.0	cytoskeleton
GO:0046395	16515	231	3	1	923	2	2	false	0.4381097195557613	0.7927699687199491	9.663457787880477E-225	carboxylic acid catabolic process
GO:0042327	16515	1021	3	1	2255	1	3	false	0.4527716186250581	0.814453089124365	0.0	positive regulation of phosphorylation
GO:0009142	16515	173	3	1	377	1	2	false	0.4588859416445824	0.8201612391290909	2.824157871525456E-112	nucleoside triphosphate biosynthetic process
GO:0050767	16515	737	3	1	1592	1	4	false	0.4629396984927175	0.8201612391290909	0.0	regulation of neurogenesis
GO:0031325	16515	2641	3	1	9799	2	4	false	0.46641511527881546	0.8201612391290909	0.0	positive regulation of cellular metabolic process
GO:1901564	16515	6170	3	2	9003	2	2	false	0.4696492958551283	0.8201612391290909	0.0	organonitrogen compound metabolic process
GO:0005740	16515	703	3	1	1492	1	2	false	0.47117962466469165	0.8201612391290909	0.0	mitochondrial envelope
GO:0051239	16515	2782	3	1	10089	2	2	false	0.47547574013626226	0.8201612391290909	0.0	regulation of multicellular organismal process
GO:0007399	16515	1971	3	1	4127	1	1	false	0.4775866246659873	0.8201612391290909	0.0	nervous system development
GO:0006164	16515	269	3	1	563	1	3	false	0.47779751332150167	0.8201612391290909	1.715264339681357E-168	purine nucleotide biosynthetic process
GO:1901606	16515	85	3	1	177	1	2	false	0.48022598870058614	0.8201612391290909	1.0003270693504781E-52	alpha-amino acid catabolic process
GO:0015672	16515	530	3	1	1064	1	1	false	0.4981203007519955	0.839779005525099	2.0844E-319	monovalent inorganic cation transport
GO:0099513	16515	1041	3	1	2082	1	2	false	0.4999999999999138	0.839779005525099	0.0	polymeric cytoskeletal fiber
GO:0009260	16515	273	3	1	546	1	3	false	0.5000000000001412	0.839779005525099	1.2719717912950743E-163	ribonucleotide biosynthetic process
GO:0046394	16515	274	3	1	923	2	2	false	0.5058178203212749	0.8448825130641076	5.635438849437825E-243	carboxylic acid biosynthetic process
GO:0009058	16515	4757	3	2	9406	3	1	false	0.5086120617626414	0.8449074687204534	0.0	biosynthetic process
GO:0005858	16515	95	3	1	184	1	2	false	0.516304347826123	0.8530245746692466	7.65248341969716E-55	axonemal dynein complex
GO:0006096	16515	111	3	1	212	1	7	false	0.5235849056603699	0.8596564725596852	3.510465594908556E-63	glycolytic process
GO:0097729	16515	81	3	1	154	1	5	false	0.525974025974018	0.8596564725596852	8.386975696031682E-46	9+2 motile cilium
GO:0009152	16515	261	3	1	480	1	3	false	0.5437500000000851	0.8827605864642799	5.519246276620979E-143	purine ribonucleotide biosynthetic process
GO:0019220	16515	1639	3	1	2991	1	2	false	0.547977265128627	0.8827605864642799	0.0	regulation of phosphate metabolic process
GO:1901605	16515	163	3	1	297	1	1	false	0.5488215488215424	0.8827605864642799	3.4888734864875E-88	alpha-amino acid metabolic process
GO:0003674	16515	11969	3	3	14589	3	1	false	0.5521759367843886	0.8834814988550218	0.0	molecular_function
GO:0016866	16515	129	3	1	232	1	1	false	0.556034482758588	0.8849972919298992	1.1847578980744412E-68	intramolecular transferase activity
GO:0006793	16515	3009	3	1	8863	2	1	false	0.563766767598372	0.8895875332729664	0.0	phosphorus metabolic process
GO:0031090	16515	3159	3	1	9284	2	2	false	0.5647710326371135	0.8895875332729664	0.0	organelle membrane
GO:0016772	16515	1632	3	1	2841	1	1	false	0.5744456177411846	0.9001622051202068	0.0	transferase activity, transferring phosphorus-containing groups
GO:0050662	16515	268	3	1	463	1	1	false	0.5788336933046584	0.9023868859723905	3.618276789168254E-136	coenzyme binding
GO:0016811	16515	52	3	1	89	1	1	false	0.584269662921341	0.9062141710616718	6.724995294817868E-26	hydrolase activity, acting on carbon-nitrogen (but not peptide) bonds, in linear amides
GO:0016301	16515	1426	3	1	2396	1	2	false	0.5951585976633993	0.9130263531672347	0.0	kinase activity
GO:0015630	16515	1194	3	1	1977	1	1	false	0.6039453717746771	0.9130263531672347	0.0	microtubule cytoskeleton
GO:0015985	16515	130	3	1	213	1	1	false	0.6103286384976658	0.9130263531672347	2.5305638965408337E-61	energy coupled proton transport, down electrochemical gradient
GO:0048869	16515	3513	3	1	13027	3	2	false	0.6104894129143742	0.9130263531672347	0.0	cellular developmental process
GO:0009165	16515	355	3	1	581	1	2	false	0.6110154905334247	0.9130263531672347	6.960007714092179E-168	nucleotide biosynthetic process
GO:0034654	16515	3033	3	1	4963	1	5	false	0.6111223050563478	0.9130263531672347	0.0	nucleobase-containing compound biosynthetic process
GO:0009893	16515	2828	3	1	10458	3	3	false	0.611687369293928	0.9130263531672347	0.0	positive regulation of metabolic process
GO:0098590	16515	2390	3	1	6329	2	2	false	0.6126887369938022	0.9130263531672347	0.0	plasma membrane region
GO:0034220	16515	1054	3	1	1710	1	2	false	0.6163742690054267	0.9140379403787792	0.0	ion transmembrane transport
GO:0005743	16515	445	3	1	717	1	2	false	0.620641562064029	0.915898227511965	6.740170651128787E-206	mitochondrial inner membrane
GO:0042325	16515	1477	3	1	2359	1	2	false	0.6261127596442257	0.9195085938736456	0.0	regulation of phosphorylation
GO:0032991	16515	4639	3	1	11845	2	1	false	0.6299207126241301	0.9206533492198824	0.0	protein-containing complex
GO:0031323	16515	4758	3	1	11275	2	3	false	0.6659325087964487	0.9686291037039254	0.0	regulation of cellular metabolic process
GO:0048870	16515	1451	3	1	2148	1	3	false	0.675512104283355	0.977884189057809	0.0	cell motility
GO:0098655	16515	854	3	1	1249	1	2	false	0.6837469975980393	0.9851141576767959	0.0	cation transmembrane transport
GO:0007275	16515	4343	3	1	6284	1	2	false	0.6911203055396322	0.9910404381323028	0.0	multicellular organism development
GO:0050794	16515	8239	3	2	12995	3	2	false	0.6962203657135632	0.9936666252437709	0.0	regulation of cellular process
GO:0050789	16515	8917	3	2	13878	3	2	false	0.708015106412641	0.995117982099124	0.0	regulation of biological process
GO:0043229	16515	9004	3	2	10673	2	2	false	0.711689257491939	0.995117982099124	0.0	intracellular organelle
GO:0043226	16515	9283	3	2	10934	2	1	false	0.7207945543817764	0.995117982099124	0.0	organelle
GO:0043228	16515	4536	3	1	9283	2	1	false	0.7385328993778939	0.995117982099124	0.0	non-membrane-bounded organelle
GO:0016310	16515	2217	3	1	2991	1	1	false	0.7412236710138105	0.995117982099124	0.0	phosphorylation
GO:0006139	16515	4384	3	1	8848	2	5	false	0.7454870225968521	0.995117982099124	0.0	nucleobase-containing compound metabolic process
GO:0006812	16515	1064	3	1	1419	1	1	false	0.7498238195913542	0.995117982099124	0.0	cation transport
GO:0043232	16515	4526	3	1	9010	2	2	false	0.7523530606771349	0.995117982099124	0.0	intracellular non-membrane-bounded organelle
GO:0044237	16515	8863	3	2	13059	3	2	false	0.7566404482605247	0.995117982099124	0.0	cellular metabolic process
GO:0046483	16515	4528	3	1	8863	2	1	false	0.7607976104526049	0.995117982099124	0.0	heterocycle metabolic process
GO:0032502	16515	5265	3	1	13878	3	1	false	0.7609849240888042	0.995117982099124	0.0	developmental process
GO:0071944	16515	5612	3	1	10934	2	1	false	0.7631083725987806	0.995117982099124	0.0	cell periphery
GO:0006725	16515	4570	3	1	8863	2	1	false	0.7654107500091167	0.995117982099124	0.0	cellular aromatic compound metabolic process
GO:0032553	16515	508	3	1	984	2	2	false	0.7662498242482436	0.995117982099124	4.045169191954127E-295	ribonucleotide binding
GO:0065007	16515	9584	3	2	13878	3	1	false	0.7720556775335542	0.995117982099124	0.0	biological regulation
GO:0098660	16515	820	3	1	1054	1	1	false	0.7779886148008863	0.995117982099124	1.5108267658204105E-241	inorganic ion transmembrane transport
GO:1901360	16515	4777	3	1	8995	2	1	false	0.7801349871535947	0.995117982099124	0.0	organic cyclic compound metabolic process
GO:0018130	16515	3081	3	1	5741	2	2	false	0.7853650039743705	0.995117982099124	0.0	heterocycle biosynthetic process
GO:0019438	16515	3096	3	1	5759	2	2	false	0.7862232459601859	0.995117982099124	0.0	aromatic compound biosynthetic process
GO:0030317	16515	78	3	1	99	1	2	false	0.7878787878787894	0.995117982099124	6.19941773123098E-22	flagellated sperm motility
GO:0005622	16515	10525	3	2	11845	2	1	false	0.7895315334192725	0.995117982099124	0.0	intracellular
GO:0009987	16515	12841	3	3	13878	3	1	false	0.7921516040267216	0.995117982099124	0.0	cellular process
GO:1901362	16515	3230	3	1	5889	2	2	false	0.7961719459448364	0.995117982099124	0.0	organic cyclic compound biosynthetic process
GO:0120025	16515	1906	3	1	2390	1	2	false	0.797489539750139	0.995117982099124	0.0	plasma membrane bounded cell projection
GO:0034641	16515	5039	3	1	9147	2	2	false	0.798328159552171	0.995117982099124	0.0	cellular nitrogen compound metabolic process
GO:0004634	16515	111	3	1	139	1	1	false	0.7985611510791715	0.995117982099124	5.58984149108985E-30	phosphopyruvate hydratase activity
GO:0006163	16515	482	3	1	603	1	2	false	0.7993366500830937	0.995117982099124	1.2779817982468668E-130	purine nucleotide metabolic process
GO:0043891	16515	111	3	1	138	1	1	false	0.8043478260869732	0.995117982099124	2.774957025933849E-29	glyceraldehyde-3-phosphate dehydrogenase (NAD(P)+) (phosphorylating) activity
GO:0060285	16515	99	3	1	123	1	2	false	0.8048780487804866	0.995117982099124	4.767219679527044E-26	cilium-dependent cell motility
GO:0051179	16515	5875	3	1	13878	3	1	false	0.808261700330652	0.995117982099124	0.0	localization
GO:0009259	16515	473	3	1	582	1	2	false	0.8127147766323559	0.995117982099124	2.9974324036834596E-121	ribonucleotide metabolic process
GO:0099081	16515	1229	3	1	1510	1	1	false	0.8139072847687637	0.995117982099124	2.9472324095E-314	supramolecular polymer
GO:0019222	16515	5105	3	1	11880	3	2	false	0.8145632003143042	0.995117982099124	0.0	regulation of metabolic process
GO:0051234	16515	4792	3	1	5875	1	1	false	0.8156595744665065	0.995117982099124	0.0	establishment of localization
GO:0032501	16515	6028	3	1	13878	3	1	false	0.8190509873980014	0.995117982099124	0.0	multicellular organismal process
GO:0098662	16515	754	3	1	917	1	2	false	0.8222464558339635	0.995117982099124	1.2439668276924448E-185	inorganic cation transmembrane transport
GO:0016740	16515	2841	3	1	6357	3	1	false	0.8308685788616101	0.995117982099124	0.0	transferase activity
GO:0009145	16515	158	3	1	190	1	2	false	0.8315789473684093	0.995117982099124	5.037569453466575E-37	purine nucleoside triphosphate biosynthetic process
GO:0019752	16515	923	3	2	1006	2	1	false	0.8417218084523409	0.995117982099124	7.788489199683524E-124	carboxylic acid metabolic process
GO:0032787	16515	558	3	1	923	2	1	false	0.8438788915709976	0.995117982099124	3.5374141163475025E-268	monocarboxylic acid metabolic process
GO:0006006	16515	199	3	1	234	1	1	false	0.8504273504273304	0.995117982099124	1.7973675560133305E-42	glucose metabolic process
GO:0110165	16515	10934	3	2	11845	2	1	false	0.8520889902826382	0.995117982099124	0.0	cellular anatomical entity
GO:0036156	16515	81	3	1	95	1	1	false	0.8526315789473385	0.995117982099124	4.892396832531567E-17	inner dynein arm
GO:0048731	16515	4127	3	1	4812	1	2	false	0.8576475477984249	0.995117982099124	0.0	system development
GO:0071840	16515	6683	3	1	13878	3	1	false	0.8606764507703596	0.995117982099124	0.0	cellular component organization or biogenesis
GO:0008150	16515	13878	3	3	14589	3	1	false	0.8607945342954457	0.995117982099124	0.0	biological_process
GO:0005488	16515	9221	3	2	11969	3	1	false	0.8660900684948571	0.995117982099124	0.0	binding
GO:0044271	16515	3707	3	1	5830	2	2	false	0.8674338133636625	0.995117982099124	0.0	cellular nitrogen compound biosynthetic process
GO:0015986	16515	130	3	1	148	1	2	false	0.878378378378359	0.995117982099124	1.619639250466308E-23	ATP synthesis coupled proton transport
GO:0016043	16515	6509	3	1	12854	3	2	false	0.8797525176564943	0.995117982099124	0.0	cellular component organization
GO:0009144	16515	175	3	1	197	1	1	false	0.8883248730963595	0.995117982099124	1.262891868583971E-29	purine nucleoside triphosphate metabolic process
GO:0009199	16515	175	3	1	197	1	1	false	0.8883248730963595	0.995117982099124	1.262891868583971E-29	ribonucleoside triphosphate metabolic process
GO:0009135	16515	128	3	1	144	1	1	false	0.888888888888898	0.995117982099124	1.4536629180584593E-21	purine nucleoside diphosphate metabolic process
GO:0009201	16515	164	3	1	184	1	2	false	0.8913043478260989	0.995117982099124	3.588912748870643E-27	ribonucleoside triphosphate biosynthetic process
GO:0016787	16515	3358	3	1	6357	3	1	false	0.8950594871320487	0.995117982099124	0.0	hydrolase activity
GO:0009185	16515	129	3	1	144	1	1	false	0.8958333333333219	0.995117982099124	1.172015727684629E-20	ribonucleoside diphosphate metabolic process
GO:0019318	16515	234	3	1	261	1	1	false	0.8965517241378618	0.995117982099124	2.4693104577821646E-37	hexose metabolic process
GO:0016836	16515	139	3	1	154	1	1	false	0.9025974025973827	0.995117982099124	4.069635062131207E-21	hydro-lyase activity
GO:0009206	16515	158	3	1	175	1	3	false	0.9028571428571418	0.995117982099124	5.862295372524647E-24	purine ribonucleoside triphosphate biosynthetic process
GO:0016868	16515	117	3	1	129	1	1	false	0.9069767441860702	0.995117982099124	3.8227050714610385E-17	intramolecular transferase activity, phosphotransferases
GO:0005575	16515	11845	3	2	14589	3	1	false	0.9071973142816022	0.995117982099124	0.0	cellular_component
GO:0048856	16515	4812	3	1	5265	1	1	false	0.9139601139625344	0.995117982099124	0.0	anatomical structure development
GO:0009150	16515	460	3	1	495	1	2	false	0.9292929292930806	0.995117982099124	1.728424826458533E-54	purine ribonucleotide metabolic process
GO:1990719	16515	81	3	1	87	1	2	false	0.9310344827586269	0.995117982099124	1.9802710388654233E-9	C1 axonemal microtubule
GO:1990720	16515	81	3	1	87	1	2	false	0.9310344827586269	0.995117982099124	1.9802710388654233E-9	C2 axonemal microtubule
GO:0097649	16515	81	3	1	87	1	2	false	0.9310344827586269	0.995117982099124	1.9802710388654233E-9	A axonemal microtubule
GO:0097650	16515	81	3	1	87	1	2	false	0.9310344827586269	0.995117982099124	1.9802710388654233E-9	B axonemal microtubule
GO:0006915	16515	1695	3	1	1819	1	1	false	0.9318306761956433	0.995117982099124	6.637702222380925E-196	apoptotic process
GO:0009205	16515	169	3	1	181	1	2	false	0.9337016574586379	0.995117982099124	5.623672715992467E-19	purine ribonucleoside triphosphate metabolic process
GO:0017076	16515	509	3	1	685	2	1	false	0.934263883553099	0.995117982099124	8.692066618454418E-169	purine nucleotide binding
GO:0036157	16515	89	3	1	95	1	1	false	0.9368421052631419	0.995117982099124	1.15060527273954E-9	outer dynein arm
GO:0032555	16515	492	3	1	525	1	2	false	0.9371428571429744	0.995117982099124	4.163968031458112E-53	purine ribonucleotide binding
GO:0012501	16515	1819	3	1	1921	1	1	false	0.9469026548681181	0.995117982099124	1.7730777300949983E-172	programmed cell death
GO:0030154	16515	3328	3	1	3513	1	1	false	0.9473384571602879	0.995117982099124	6.4067112836E-314	cell differentiation
GO:0004619	16515	111	3	1	117	1	1	false	0.9487179487179593	0.995117982099124	3.1973449084178147E-10	phosphoglycerate mutase activity
GO:0036126	16515	77	3	1	81	1	1	false	0.9506172839506298	0.995117982099124	6.010554533761172E-7	sperm flagellum
GO:0048699	16515	1380	3	1	1450	1	1	false	0.9517241379311188	0.995117982099124	3.2946673344839256E-121	generation of neurons
GO:0043227	16515	7507	3	1	9283	2	1	false	0.9634142970128743	0.995117982099124	0.0	membrane-bounded organelle
GO:0006807	16515	8339	3	2	9406	3	1	false	0.9643396074374075	0.995117982099124	0.0	nitrogen compound metabolic process
GO:0043231	16515	7335	3	1	9029	2	2	false	0.9648164902476057	0.995117982099124	0.0	intracellular membrane-bounded organelle
GO:0043436	16515	1006	3	2	1019	2	1	false	0.9746351733558865	0.995117982099124	5.264971687837605E-30	oxoacid metabolic process
GO:0006810	16515	4702	3	1	4792	1	1	false	0.9812186978288634	0.995117982099124	1.9528703698435357E-193	transport
GO:0005886	16515	5537	3	1	6400	2	2	false	0.9818353942035054	0.995117982099124	0.0	plasma membrane
GO:0044238	16515	8708	3	2	9406	3	1	false	0.9843155035943677	0.995117982099124	0.0	primary metabolic process
GO:0042552	16515	126	3	1	128	1	1	false	0.9843749999999653	0.995117982099124	1.2303149606299077E-4	myelination
GO:0009117	16515	578	3	1	587	1	1	false	0.9846678023849298	0.995117982099124	4.66427742017905E-20	nucleotide metabolic process
GO:0120036	16515	1437	3	1	1456	1	1	false	0.9869505494513129	0.995117982099124	1.0870553178834464E-43	plasma membrane bounded cell projection organization
GO:0009179	16515	128	3	1	129	1	2	false	0.9922480620155267	0.995117982099124	0.007751937984496201	purine ribonucleoside diphosphate metabolic process
GO:0006796	16515	2991	3	1	3009	1	1	false	0.9940179461596822	0.995117982099124	1.6476590431454356E-47	phosphate-containing compound metabolic process
GO:0071704	16515	8995	3	2	9406	3	1	false	0.9944511276443635	0.995117982099124	0.0	organic substance metabolic process
GO:0099512	16515	1223	3	1	1229	1	1	false	0.995117982099124	0.995117982099124	2.1150941658829377E-16	supramolecular fiber
GO:0000000	16515	14589	3	3	0	0	0	true	1.0	1.0	1.0	Gene Ontology
GO:0008366	16515	128	3	1	128	1	1	true	1.0	1.0	1.0	axon ensheathment
GO:0016620	16515	138	3	1	138	1	1	true	1.0	1.0	1.0	oxidoreductase activity, acting on the aldehyde or oxo group of donors, NAD or NADP as acceptor
