## Supplementary File S4 for "PIGNON: A protein-protein interaction-guided functional enrichment analysis for quantitative proteomics": table-mcl2_cluster1170-Parent-Child-Union-Benjamini-Hochberg.txt

ID	Pop.total	Pop.term	Study.total	Study.term	Pop.family	Study.family	nparents	is.trivial	p	p.adjusted	p.min	name
GO:0070469	16515	88	3	2	10934	3	2	false	1.9112658170488252E-4	0.030771379654486085	1.0190585374674722E-221	respirasome
GO:0046034	16515	283	3	2	9406	2	1	false	9.021354926033822E-4	0.045669656644370074	0.0	ATP metabolic process
GO:0031975	16515	1126	3	3	10934	3	1	false	0.0010895299763010267	0.045669656644370074	0.0	envelope
GO:0007005	16515	503	3	3	4814	3	1	false	0.0011346498545185112	0.045669656644370074	0.0	mitochondrion organization
GO:0030964	16515	45	3	2	1026	2	2	false	0.0018827556696622153	0.047340032737636865	1.0032982896680017E-79	NADH dehydrogenase complex
GO:0031967	16515	1126	3	3	9029	3	3	false	0.0019350071687069866	0.047340032737636865	0.0	organelle envelope
GO:0005739	16515	1076	3	3	8452	3	2	false	0.0020582622929407332	0.047340032737636865	0.0	mitochondrion
GO:0006119	16515	128	3	2	2456	2	4	false	0.00269608656135636	0.053175150030272976	1.258177013177386E-217	oxidative phosphorylation
GO:0006091	16515	491	3	2	8863	2	1	false	0.003063127520044725	0.053175150030272976	0.0	generation of precursor metabolites and energy
GO:0019866	16515	497	3	3	3303	3	2	false	0.003389316276327778	0.053175150030272976	0.0	organelle inner membrane
GO:0072521	16515	511	3	2	8470	2	5	false	0.0036330847846770356	0.053175150030272976	0.0	purine-containing compound metabolic process
GO:0072522	16515	282	3	2	4466	2	6	false	0.003973884554623486	0.05331628444119843	0.0	purine-containing compound biosynthetic process
GO:0017144	16515	582	3	2	8863	2	1	false	0.004305133488021168	0.05331742242856985	0.0	drug metabolic process
GO:1990204	16515	92	3	2	1314	2	1	false	0.004852540048527402	0.05580421055806513	3.9884215346946503E-144	oxidoreductase complex
GO:0098803	16515	75	3	2	1018	2	2	false	0.005360733927940109	0.0575385441598905	1.0650522109072178E-115	respiratory chain complex
GO:0098798	16515	238	3	2	5345	3	2	false	0.005749787860144963	0.05785724034270869	0.0	mitochondrial protein complex
GO:0051540	16515	67	3	1	9221	1	1	false	0.007266023207942914	0.06881351391051818	1.06220257712954E-171	metal cluster binding
GO:0031966	16515	666	3	3	3192	3	2	false	0.009050729471347952	0.0809537469381678	0.0	mitochondrial membrane
GO:0010257	16515	61	3	2	991	3	1	false	0.010746533428426026	0.08747487239415255	5.805313574674308E-99	NADH dehydrogenase complex assembly
GO:1901293	16515	359	3	2	3424	2	3	false	0.010965711609991522	0.08747487239415255	0.0	nucleoside phosphate biosynthetic process
GO:0019637	16515	1008	3	2	9042	2	2	false	0.012416781267682794	0.08747487239415255	0.0	organophosphate metabolic process
GO:0055114	16515	1051	3	2	9406	2	1	false	0.012474646303058013	0.08747487239415255	0.0	oxidation-reduction process
GO:0033108	16515	91	3	2	1372	3	2	false	0.012496410342021792	0.08747487239415255	9.067108671684076E-145	mitochondrial respiratory chain complex assembly
GO:0016491	16515	757	3	2	6524	2	2	false	0.013447958001363728	0.090213384925815	0.0	oxidoreductase activity
GO:1901135	16515	1073	3	2	8995	2	1	false	0.01421806372547983	0.09025086704664928	0.0	carbohydrate derivative metabolic process
GO:0033615	16515	6	3	1	1230	3	3	false	0.014574674181446466	0.09025086704664928	2.1047766333667652E-16	mitochondrial proton-transporting ATP synthase complex assembly
GO:0055086	16515	656	3	2	5306	2	2	false	0.015264848749395345	0.09102372772787595	0.0	nucleobase-containing small molecule metabolic process
GO:0090407	16515	624	3	2	4895	2	2	false	0.016227662815272506	0.09330906118781691	0.0	organophosphate biosynthetic process
GO:0042775	16515	84	3	2	1076	3	2	false	0.01716207685802054	0.09527911634970022	1.9635765010409117E-127	mitochondrial ATP synthesis coupled electron transport
GO:0043933	16515	1711	3	3	6509	3	1	false	0.018140345740627957	0.09683003276611961	0.0	protein-containing complex subunit organization
GO:1901137	16515	671	3	2	4911	2	2	false	0.01864429202329011	0.09683003276611961	0.0	carbohydrate derivative biosynthetic process
GO:0016651	16515	106	3	2	757	2	1	false	0.019448113899905053	0.09730681649146215	1.6881037154436157E-132	oxidoreductase activity, acting on NAD(P)H
GO:0019693	16515	483	3	2	3417	2	3	false	0.019944875429927025	0.09730681649146215	0.0	ribose phosphate metabolic process
GO:0022900	16515	163	3	2	1103	2	2	false	0.021724286017508948	0.10287088378879237	6.865296657136565E-200	electron transport chain
GO:0098800	16515	123	3	2	1332	3	3	false	0.02385231867620684	0.10972066591055148	1.9742379568254538E-177	inner mitochondrial membrane protein complex
GO:0015988	16515	3	3	1	213	2	1	false	0.02803614137655884	0.12538385448961037	6.297284736766972E-7	energy coupled proton transmembrane transport, against electrochemical gradient
GO:0005759	16515	457	3	2	4452	3	2	false	0.029398736261279958	0.1279242307585425	0.0	mitochondrial matrix
GO:0006754	16515	148	3	2	795	2	4	false	0.03446604248847328	0.14406035700580475	3.1745378191925214E-165	ATP biosynthetic process
GO:0006753	16515	587	3	2	3053	2	3	false	0.03691682847229449	0.14406035700580475	0.0	nucleoside phosphate metabolic process
GO:0044281	16515	1811	3	2	9406	2	1	false	0.03705384247497689	0.14406035700580475	0.0	small molecule metabolic process
GO:0098796	16515	1005	3	2	8532	3	2	false	0.03832811146375541	0.14406035700580475	0.0	membrane protein complex
GO:0048038	16515	18	3	1	463	1	1	false	0.03887688984881723	0.14406035700580475	9.359236280899633E-33	quinone binding
GO:0070071	16515	13	3	1	991	3	1	false	0.03887893576119101	0.14406035700580475	7.579665744055596E-30	proton-transporting two-sector ATPase complex assembly
GO:0031090	16515	3159	3	3	9284	3	2	false	0.03937053234941248	0.14406035700580475	0.0	organelle membrane
GO:1901566	16515	1676	3	2	7864	2	2	false	0.04540012464220201	0.16243155705321163	0.0	organonitrogen compound biosynthetic process
GO:0048037	16515	463	3	1	9221	1	1	false	0.050211473810106794	0.1757401583353738	0.0	cofactor binding
GO:0015980	16515	256	3	2	1103	2	2	false	0.05370602860043149	0.18397171499296747	1.0277905094124506E-258	energy derivation by oxidation of organic compounds
GO:0046390	16515	280	3	2	1138	2	3	false	0.06037532865607623	0.20250891486725567	6.425820980981306E-275	ribose phosphate biosynthetic process
GO:0022607	16515	2668	3	3	6683	3	2	false	0.06358425422284934	0.208919692446505	0.0	cellular component assembly
GO:1902600	16515	213	3	2	803	2	2	false	0.07011735915506341	0.22577789647930419	5.721286476053272E-201	proton transmembrane transport
GO:1902494	16515	1314	3	2	4639	2	1	false	0.08018718625754277	0.2502336448018043	0.0	catalytic complex
GO:0044085	16515	2890	3	3	6683	3	1	false	0.08082080453225977	0.2502336448018043	0.0	cellular component biogenesis
GO:0005746	16515	79	3	2	445	3	2	false	0.08272044332357095	0.2512828561338665	8.557605569070284E-90	mitochondrial respirasome
GO:0055085	16515	1399	3	2	4702	2	1	false	0.08848140494457982	0.2638056702977287	0.0	transmembrane transport
GO:0006811	16515	1419	3	2	4702	2	1	false	0.09103025311750933	0.2664703773076182	0.0	ion transport
GO:0005740	16515	703	3	3	1492	3	2	false	0.10437048944978913	0.30006515716814375	0.0	mitochondrial envelope
GO:0071840	16515	6683	3	3	13878	3	1	false	0.11164329395775294	0.3115906826720992	0.0	cellular component organization or biogenesis
GO:0009141	16515	197	3	2	587	2	1	false	0.11225005959615997	0.3115906826720992	6.197678117023597E-162	nucleoside triphosphate metabolic process
GO:0006793	16515	3009	3	2	8863	2	1	false	0.11523582746234717	0.3119788608338098	0.0	phosphorus metabolic process
GO:0005747	16515	45	3	2	131	2	3	false	0.11626541397533287	0.3119788608338098	3.420966004649655E-36	mitochondrial respiratory chain complex I
GO:0065003	16515	1426	3	3	2900	3	2	false	0.11876809340873969	0.3134698858820834	0.0	protein-containing complex assembly
GO:0097060	16515	356	3	1	2794	1	2	false	0.1274158911954391	0.3308702981042854	0.0	synaptic membrane
GO:0016043	16515	6509	3	3	12854	3	2	false	0.12981626285932926	0.3314623786410495	0.0	cellular component organization
GO:0002020	16515	285	3	1	2163	1	1	false	0.13176144244116253	0.3314623786410495	0.0	protease binding
GO:0044297	16515	538	3	1	10934	3	1	false	0.14048108920758576	0.3430592809530232	0.0	cell body
GO:0005737	16515	6076	3	3	11683	3	2	false	0.14063299716086664	0.3430592809530232	0.0	cytoplasm
GO:0051536	16515	67	3	1	463	1	2	false	0.14470842332615172	0.34773218142552875	1.4094328437419698E-82	iron-sulfur cluster binding
GO:0003954	16515	42	3	2	106	2	1	false	0.15471698113207263	0.36631520532740725	1.5552642313255528E-30	NADH dehydrogenase activity
GO:0016020	16515	6329	3	3	10934	3	1	false	0.19390158536551774	0.4524370325195414	0.0	membrane
GO:0022904	16515	102	3	2	229	2	2	false	0.19731096299698575	0.4538152148930672	8.586585697563472E-68	respiratory electron transport chain
GO:0006120	16515	46	3	2	102	2	2	false	0.20093185789166976	0.4542447039778652	4.069239304486502E-30	mitochondrial electron transport, NADH to ubiquinone
GO:0036477	16515	797	3	1	10934	3	1	false	0.20314048873544283	0.4542447039778652	0.0	somatodendritic compartment
GO:0009142	16515	173	3	2	377	2	2	false	0.2099159094757163	0.4629652250080866	2.824157871525456E-112	nucleoside triphosphate biosynthetic process
GO:0098573	16515	74	3	1	927	3	2	false	0.22109277471393302	0.47998856489425923	1.802561914876669E-111	intrinsic component of mitochondrial membrane
GO:0006164	16515	269	3	2	563	2	3	false	0.22784650101456583	0.47998856489425923	1.715264339681357E-168	purine nucleotide biosynthetic process
GO:0031224	16515	908	3	1	10934	3	2	false	0.2290342254301238	0.47998856489425923	0.0	intrinsic component of membrane
GO:0032592	16515	73	3	1	318	1	2	false	0.2295597484276892	0.47998856489425923	7.431659902502291E-74	integral component of mitochondrial membrane
GO:0005743	16515	445	3	3	717	3	2	false	0.2384561279164081	0.49219790505822697	6.740170651128787E-206	mitochondrial inner membrane
GO:0006139	16515	4384	3	2	8848	2	5	false	0.24547138607482588	0.49600181221008605	0.0	nucleobase-containing compound metabolic process
GO:0015672	16515	530	3	2	1064	2	1	false	0.24788865390201784	0.49600181221008605	2.0844E-319	monovalent inorganic cation transport
GO:0009260	16515	273	3	2	546	2	3	false	0.24954128440383208	0.49600181221008605	1.2719717912950743E-163	ribonucleotide biosynthetic process
GO:0009058	16515	4757	3	2	9406	2	1	false	0.2557473975415584	0.49756789011403174	0.0	biosynthetic process
GO:0046483	16515	4528	3	2	8863	2	1	false	0.2609783119283883	0.49756789011403174	0.0	heterocycle metabolic process
GO:0031300	16515	343	3	1	3573	3	2	false	0.2612971462501335	0.49756789011403174	0.0	intrinsic component of organelle membrane
GO:0006725	16515	4570	3	2	8863	2	1	false	0.2658427758868606	0.49756789011403174	0.0	cellular aromatic compound metabolic process
GO:0044249	16515	4600	3	2	8896	2	2	false	0.26735020078451593	0.49756789011403174	0.0	cellular biosynthetic process
GO:1901576	16515	4681	3	2	9027	2	2	false	0.2688720896889488	0.49756789011403174	0.0	organic substance biosynthetic process
GO:1901360	16515	4777	3	2	8995	2	1	false	0.28201064930711245	0.5056859821792967	0.0	organic cyclic compound metabolic process
GO:0003824	16515	6357	3	2	11969	2	1	false	0.28206984018158265	0.5056859821792967	0.0	catalytic activity
GO:0016655	16515	57	3	2	106	2	1	false	0.2867924528301847	0.5056859821792967	2.1505895606981244E-31	oxidoreductase activity, acting on NAD(P)H, quinone or similar compound as acceptor
GO:0018130	16515	3081	3	2	5741	2	2	false	0.2879671681239359	0.5056859821792967	0.0	heterocycle biosynthetic process
GO:0019438	16515	3096	3	2	5759	2	2	false	0.2889634183881696	0.5056859821792967	0.0	aromatic compound biosynthetic process
GO:0009152	16515	261	3	2	480	2	3	false	0.29514613778714327	0.5086199136608078	5.519246276620979E-143	purine ribonucleotide biosynthetic process
GO:0031974	16515	3948	3	2	10934	3	1	false	0.2969582104603474	0.5086199136608078	0.0	membrane-enclosed lumen
GO:1901362	16515	3230	3	2	5889	2	2	false	0.3007884887628265	0.5089173866691481	0.0	organic cyclic compound biosynthetic process
GO:0034641	16515	5039	3	2	9147	2	2	false	0.30345384546731813	0.5089173866691481	0.0	cellular nitrogen compound metabolic process
GO:0042773	16515	84	3	2	145	2	2	false	0.3339080459769745	0.5508845112508923	2.0902810293356717E-42	ATP synthesis coupled electron transport
GO:0034622	16515	991	3	3	1426	3	1	false	0.33532100684836924	0.5508845112508923	0.0	cellular protein-containing complex assembly
GO:0032991	16515	4639	3	2	11845	3	1	false	0.3399945428697429	0.5529204182023092	0.0	protein-containing complex
GO:0045271	16515	45	3	2	75	2	2	false	0.3567567567567533	0.5743783783783728	1.2789695710494007E-21	respiratory chain complex I
GO:0019899	16515	2163	3	1	5904	1	1	false	0.3663617886166677	0.5780868745879857	0.0	enzyme binding
GO:0015985	16515	130	3	2	213	2	1	false	0.37137921870844504	0.5780868745879857	2.5305638965408337E-61	energy coupled proton transport, down electrochemical gradient
GO:0009165	16515	355	3	2	581	2	2	false	0.37293014422224097	0.5780868745879857	6.960007714092179E-168	nucleotide biosynthetic process
GO:0034654	16515	3033	3	2	4963	2	5	false	0.3734225773736057	0.5780868745879857	0.0	nucleobase-containing compound biosynthetic process
GO:0034220	16515	1054	3	2	1710	2	2	false	0.3797788796151277	0.5823276154098624	0.0	ion transmembrane transport
GO:0051179	16515	5875	3	2	13878	3	1	false	0.38589105521049927	0.5849602430336786	0.0	localization
GO:0043233	16515	3948	3	2	9283	3	2	false	0.3887623975441218	0.5849602430336786	0.0	organelle lumen
GO:0044271	16515	3707	3	2	5830	2	2	false	0.4042642998397553	0.5932810229585321	0.0	cellular nitrogen compound biosynthetic process
GO:0006996	16515	4814	3	3	6509	3	1	false	0.404487349789986	0.5932810229585321	0.0	organelle organization
GO:0070013	16515	3948	3	2	9004	3	2	false	0.408163445147091	0.5932810229585321	0.0	intracellular organelle lumen
GO:0031301	16515	317	3	1	775	1	2	false	0.409032258064578	0.5932810229585321	6.900865278479719E-227	integral component of organelle membrane
GO:0030054	16515	1821	3	1	10934	3	1	false	0.4210739562695423	0.605293812137467	0.0	cell junction
GO:0032981	16515	61	3	2	91	2	2	false	0.44688644688644297	0.6363051470587668	9.958354377469272E-25	mitochondrial respiratory chain complex I assembly
GO:0045333	16515	172	3	2	256	2	1	false	0.45055147058819517	0.6363051470587668	8.246990286896408E-70	cellular respiration
GO:0098655	16515	854	3	2	1249	2	2	false	0.46733668986442395	0.6518408330403074	0.0	cation transmembrane transport
GO:1901564	16515	6170	3	2	9003	2	2	false	0.4696492958551283	0.6518408330403074	0.0	organonitrogen compound metabolic process
GO:0043227	16515	7507	3	3	9283	3	1	false	0.5288116146810081	0.7178120922140031	0.0	membrane-bounded organelle
GO:0005575	16515	11845	3	3	14589	3	1	false	0.5351899274240102	0.7178120922140031	0.0	cellular_component
GO:0043231	16515	7335	3	3	9029	3	2	false	0.5361027844626287	0.7178120922140031	0.0	intracellular membrane-bounded organelle
GO:0043461	16515	7	3	1	13	1	1	false	0.5384615384615388	0.7178120922140031	5.827505827505821E-4	proton-transporting ATP synthase complex assembly
GO:0050136	16515	42	3	2	57	2	2	false	0.539473684210524	0.7178120922140031	4.533506394058602E-14	NADH dehydrogenase (quinone) activity
GO:0016310	16515	2217	3	2	2991	2	1	false	0.5493483795857319	0.7249597468303511	0.0	phosphorylation
GO:0043025	16515	472	3	1	843	1	2	false	0.5599051008303412	0.7298278922850459	2.652551411051871E-250	neuronal cell body
GO:0006812	16515	1064	3	2	1419	2	1	false	0.5621034698344453	0.7298278922850459	0.0	cation transport
GO:0043229	16515	9004	3	3	10673	3	2	false	0.600377349441901	0.7697061567164224	0.0	intracellular organelle
GO:0098660	16515	820	3	2	1054	2	1	false	0.6051022559566488	0.7697061567164224	1.5108267658204105E-241	inorganic ion transmembrane transport
GO:0043226	16515	9283	3	3	10934	3	1	false	0.6119369062555766	0.7697061567164224	0.0	organelle
GO:0051539	16515	41	3	1	67	1	1	false	0.6119402985074662	0.7697061567164224	3.699124593836133E-19	4 iron, 4 sulfur cluster binding
GO:0006163	16515	482	3	2	603	2	2	false	0.6386726390198563	0.7929592151766718	1.2779817982468668E-130	purine nucleotide metabolic process
GO:0005515	16515	5904	3	1	9221	1	1	false	0.6402776271612878	0.7929592151766718	0.0	protein binding
GO:0009259	16515	473	3	2	582	2	2	false	0.6602433297254093	0.8114338332619905	2.9974324036834596E-121	ribonucleotide metabolic process
GO:0051234	16515	4792	3	2	5875	2	1	false	0.6652749440408866	0.8114338332619905	0.0	establishment of localization
GO:0045202	16515	1222	3	1	1821	1	1	false	0.6710598572206609	0.8121244588748328	0.0	synapse
GO:0098662	16515	754	3	2	917	2	2	false	0.6759296738461341	0.8121244588748328	1.2439668276924448E-185	inorganic cation transmembrane transport
GO:0009145	16515	158	3	2	190	2	2	false	0.6907825118351345	0.8238221067070863	5.037569453466575E-37	purine nucleoside triphosphate biosynthetic process
GO:0005622	16515	10525	3	3	11845	3	1	false	0.7015317340347604	0.8304897733793856	0.0	intracellular
GO:0009060	16515	82	3	1	172	2	1	false	0.7276621787025607	0.8551358450446152	3.308688116608232E-51	aerobic respiration
GO:0008152	16515	9406	3	2	13878	3	1	false	0.7554272586716739	0.8695029924537903	0.0	metabolic process
GO:0044237	16515	8863	3	2	13059	3	2	false	0.7566404482605247	0.8695029924537903	0.0	cellular metabolic process
GO:0098590	16515	2390	3	1	6329	3	2	false	0.7589940821157433	0.8695029924537903	0.0	plasma membrane region
GO:0015986	16515	130	3	2	148	2	2	false	0.7708218422503331	0.8695029924537903	1.619639250466308E-23	ATP synthesis coupled proton transport
GO:0006807	16515	8339	3	2	9406	2	1	false	0.7859810771650153	0.8695029924537903	0.0	nitrogen compound metabolic process
GO:0110165	16515	10934	3	3	11845	3	1	false	0.786543683336195	0.8695029924537903	0.0	cellular anatomical entity
GO:0009144	16515	175	3	2	197	2	1	false	0.7886149383610703	0.8695029924537903	1.262891868583971E-29	purine nucleoside triphosphate metabolic process
GO:0009199	16515	175	3	2	197	2	1	false	0.7886149383610703	0.8695029924537903	1.262891868583971E-29	ribonucleoside triphosphate metabolic process
GO:0009987	16515	12841	3	3	13878	3	1	false	0.7921516040267216	0.8695029924537903	0.0	cellular process
GO:0009201	16515	164	3	2	184	2	2	false	0.7938940365882432	0.8695029924537903	3.588912748870643E-27	ribonucleoside triphosphate biosynthetic process
GO:0009206	16515	158	3	2	175	2	3	false	0.8146469622332054	0.886203789996933	5.862295372524647E-24	purine ribonucleoside triphosphate biosynthetic process
GO:0016021	16515	749	3	1	908	1	1	false	0.8248898678410735	0.891323951157133	3.3519406952242996E-182	integral component of membrane
GO:0044238	16515	8708	3	2	9406	2	1	false	0.8570836107254336	0.9145778044673514	0.0	primary metabolic process
GO:0008150	16515	13878	3	3	14589	3	1	false	0.8607945342954457	0.9145778044673514	0.0	biological_process
GO:0009150	16515	460	3	2	495	2	2	false	0.8634523371368783	0.9145778044673514	1.728424826458533E-54	purine ribonucleotide metabolic process
GO:0009205	16515	169	3	2	181	2	2	false	0.8714548802946759	0.917021148545378	5.623672715992467E-19	purine ribonucleoside triphosphate metabolic process
GO:0071944	16515	5612	3	1	10934	3	1	false	0.8847179420271659	0.9249323939374916	0.0	cell periphery
GO:0071704	16515	8995	3	2	9406	2	1	false	0.9145138279251911	0.9441705931045826	0.0	organic substance metabolic process
GO:0003674	16515	11969	3	2	14589	3	1	false	0.9148485249957446	0.9441705931045826	0.0	molecular_function
GO:0005488	16515	9221	3	1	11969	2	1	false	0.9473017807095734	0.9714368579251038	0.0	binding
GO:0006810	16515	4702	3	2	4792	2	1	false	0.9627862864732899	0.9810670387480992	1.9528703698435357E-193	transport
GO:0009117	16515	578	3	2	587	2	1	false	0.969544918047908	0.981740451608259	4.66427742017905E-20	nucleotide metabolic process
GO:0006796	16515	2991	3	2	3009	2	1	false	0.9880697004732796	0.9942451361012375	1.6476590431454356E-47	phosphate-containing compound metabolic process
GO:0005886	16515	5537	3	1	6400	3	2	false	0.9975555289796919	0.9975555289796919	0.0	plasma membrane
GO:0000000	16515	14589	3	3	0	0	0	true	1.0	1.0	1.0	Gene Ontology
GO:0008137	16515	42	3	2	42	2	1	true	1.0	1.0	1.0	NADH dehydrogenase (ubiquinone) activity
GO:0015990	16515	3	3	1	3	1	1	true	1.0	1.0	1.0	electron transport coupled proton transport
