## Supplementary File S4 for "PIGNON: A protein-protein interaction-guided functional enrichment analysis for quantitative proteomics": table-mcl2_cluster1171-Parent-Child-Union-Benjamini-Hochberg.txt

ID	Pop.total	Pop.term	Study.total	Study.term	Pop.family	Study.family	nparents	is.trivial	p	p.adjusted	p.min	name
GO:0071695	16515	129	3	1	4820	1	2	false	0.026763485477167673	0.7374954362913875	2.159081404846314E-257	anatomical structure maturation
GO:0061515	16515	59	3	1	2113	1	2	false	0.027922385234282993	0.7374954362913875	2.127717499550934E-116	myeloid cell development
GO:0007032	16515	71	3	1	1740	1	2	false	0.040804597701163986	0.7374954362913875	3.0161986031818925E-128	endosome organization
GO:0048469	16515	146	3	1	3537	1	3	false	0.04127791914046317	0.7374954362913875	1.937343229946617E-263	cell maturation
GO:0021700	16515	233	3	1	5265	1	1	false	0.04425451092129961	0.7374954362913875	0.0	developmental maturation
GO:2001244	16515	54	3	1	1170	1	4	false	0.04615384615382724	0.7374954362913875	1.6624310427129593E-94	positive regulation of intrinsic apoptotic signaling pathway
GO:0002262	16515	135	3	1	2543	1	2	false	0.05308690523010439	0.7374954362913875	1.9087789923984445E-228	myeloid cell homeostasis
GO:0043249	16515	14	3	1	201	1	3	false	0.06965174129353137	0.7374954362913875	7.885699695018454E-22	erythrocyte maturation
GO:0061919	16515	485	3	1	12841	2	1	false	0.074115572660354	0.7374954362913875	0.0	process utilizing autophagic mechanism
GO:2001242	16515	154	3	1	1957	1	3	false	0.07869187531932224	0.7374954362913875	1.8643601384771587E-233	regulation of intrinsic apoptotic signaling pathway
GO:2001235	16515	168	3	1	2052	1	4	false	0.08187134502928221	0.7374954362913875	1.0229395041130796E-251	positive regulation of apoptotic signaling pathway
GO:0031331	16515	344	3	1	4074	1	4	false	0.08443789887078867	0.7374954362913875	0.0	positive regulation of cellular catabolic process
GO:0009896	16515	406	3	1	4401	1	3	false	0.09225176096358258	0.7374954362913875	0.0	positive regulation of catabolic process
GO:0005774	16515	390	3	1	4059	1	3	false	0.09608277900967076	0.7374954362913875	0.0	vacuolar membrane
GO:0010314	16515	16	3	1	158	1	1	false	0.10126582278481457	0.7374954362913875	3.0429716469002545E-22	phosphatidylinositol-5-phosphate binding
GO:0043167	16515	2941	3	2	9221	2	1	false	0.10170291758441691	0.7374954362913875	0.0	ion binding
GO:0097193	16515	268	3	1	2604	1	2	false	0.10291858678945728	0.7374954362913875	0.0	intrinsic apoptotic signaling pathway
GO:0030099	16515	365	3	1	3353	1	2	false	0.10885773933780571	0.7374954362913875	0.0	myeloid cell differentiation
GO:2001233	16515	382	3	1	3402	1	3	false	0.11228689006471024	0.7374954362913875	0.0	regulation of apoptotic signaling pathway
GO:0097190	16515	569	3	1	5063	1	2	false	0.11238396207741876	0.7374954362913875	0.0	apoptotic signaling pathway
GO:0048471	16515	689	3	1	10934	2	2	false	0.12206348022230555	0.7374954362913875	0.0	perinuclear region of cytoplasm
GO:0048872	16515	215	3	1	1707	1	1	false	0.12595196250741345	0.7374954362913875	7.095461702551009E-280	homeostasis of number of cells
GO:0010942	16515	661	3	1	5164	1	3	false	0.12800154918662304	0.7374954362913875	0.0	positive regulation of cell death
GO:0030851	16515	25	3	1	186	1	1	false	0.13440860215054287	0.7374954362913875	1.5355106131240537E-31	granulocyte differentiation
GO:0031329	16515	772	3	1	5738	1	3	false	0.13454165214361283	0.7374954362913875	0.0	regulation of cellular catabolic process
GO:0002521	16515	452	3	1	3353	1	2	false	0.13480465254984159	0.7374954362913875	0.0	leukocyte differentiation
GO:0008289	16515	670	3	1	9221	2	1	false	0.1400482629374338	0.7374954362913875	0.0	lipid binding
GO:0010256	16515	473	3	1	6509	2	1	false	0.1400668527317398	0.7374954362913875	0.0	endomembrane system organization
GO:1990778	16515	300	3	1	2012	1	1	false	0.1491053677931604	0.7374954362913875	0.0	protein localization to cell periphery
GO:0009894	16515	925	3	1	6072	1	2	false	0.15233860342603214	0.7374954362913875	0.0	regulation of catabolic process
GO:0002520	16515	859	3	1	5348	1	2	false	0.16062079281931146	0.7374954362913875	0.0	immune system development
GO:0010508	16515	115	3	1	695	1	3	false	0.16546762589929384	0.7374954362913875	9.539688550373501E-135	positive regulation of autophagy
GO:0010941	16515	1424	3	1	8412	1	2	false	0.16928197812591775	0.7374954362913875	0.0	regulation of cell death
GO:0005730	16515	890	3	1	5098	1	2	false	0.17457826598652001	0.7374954362913875	0.0	nucleolus
GO:0070273	16515	28	3	1	158	1	1	false	0.17721518987342516	0.7374954362913875	1.0638853896217576E-31	phosphatidylinositol-4-phosphate binding
GO:0000323	16515	673	3	1	3678	1	1	false	0.18297988037004675	0.7374954362913875	0.0	lytic vacuole
GO:0010008	16515	454	3	1	2387	1	3	false	0.190196899874276	0.7374954362913875	0.0	endosome membrane
GO:0006325	16515	713	3	1	6509	2	2	false	0.2070971090742691	0.7374954362913875	0.0	chromatin organization
GO:0030225	16515	41	3	1	186	1	1	false	0.2204301075268893	0.7374954362913875	3.511057398990381E-42	macrophage differentiation
GO:0048821	16515	30	3	1	134	1	2	false	0.22388059701492177	0.7374954362913875	1.3707587185659946E-30	erythrocyte development
GO:0044248	16515	2055	3	1	8923	1	2	false	0.23030370951582915	0.7374954362913875	0.0	cellular catabolic process
GO:0071840	16515	6683	3	2	13878	2	1	false	0.23187581903376142	0.7374954362913875	0.0	cellular component organization or biogenesis
GO:0006914	16515	485	3	1	2055	1	2	false	0.23600973235995804	0.7374954362913875	0.0	autophagy
GO:0005768	16515	865	3	1	3629	1	2	false	0.23835767429003096	0.7374954362913875	0.0	endosome
GO:0032266	16515	39	3	1	158	1	1	false	0.24683544303798646	0.7374954362913875	6.135621269623993E-38	phosphatidylinositol-3-phosphate binding
GO:0048584	16515	2094	3	1	8465	1	3	false	0.24737152983037777	0.7374954362913875	0.0	positive regulation of response to stimulus
GO:0098805	16515	1574	3	1	6329	1	1	false	0.24869647653637014	0.7374954362913875	0.0	whole membrane
GO:0023056	16515	1745	3	1	6990	1	3	false	0.2496423462091536	0.7374954362913875	0.0	positive regulation of signaling
GO:0005543	16515	409	3	1	1634	1	2	false	0.2503059975519952	0.7374954362913875	0.0	phospholipid binding
GO:0009056	16515	2357	3	1	9406	1	1	false	0.25058473314938123	0.7374954362913875	0.0	catabolic process
GO:0016043	16515	6509	3	2	12854	2	2	false	0.256400585566798	0.7374954362913875	0.0	cellular component organization
GO:0048534	16515	816	3	1	3162	1	2	false	0.2580645161287946	0.7374954362913875	0.0	hematopoietic or lymphoid organ development
GO:0010647	16515	1736	3	1	6661	1	3	false	0.26062152829911533	0.7374954362913875	0.0	positive regulation of cell communication
GO:0031325	16515	2641	3	1	9799	1	4	false	0.26951729768258487	0.7374954362913875	0.0	positive regulation of cellular metabolic process
GO:0009893	16515	2828	3	1	10458	1	3	false	0.2704149933068421	0.7374954362913875	0.0	positive regulation of metabolic process
GO:0008219	16515	1921	3	1	12841	2	1	false	0.2768279466967817	0.7415034286520938	0.0	cell death
GO:0072657	16515	581	3	1	2012	1	1	false	0.2887673956261367	0.7508342602891941	0.0	protein localization to membrane
GO:0030218	16515	108	3	1	372	1	2	false	0.29032258064515504	0.7508342602891941	1.030233951603306E-96	erythrocyte differentiation
GO:0002573	16515	186	3	1	609	1	2	false	0.3054187192118385	0.7708779443252592	4.947439153860526E-162	myeloid leukocyte differentiation
GO:0009967	16515	1541	3	1	4877	1	5	false	0.31597293418101735	0.7708779443252592	0.0	positive regulation of signal transduction
GO:1902533	16515	938	3	1	2860	1	3	false	0.3279720279723699	0.7708779443252592	0.0	positive regulation of intracellular signal transduction
GO:0043068	16515	611	3	1	1849	1	3	false	0.3304488912922564	0.7708779443252592	0.0	positive regulation of programmed cell death
GO:0002376	16515	2527	3	1	13878	2	1	false	0.3310286575476795	0.7708779443252592	0.0	immune system process
GO:0031410	16515	2016	3	1	6076	1	2	false	0.33179723502221276	0.7708779443252592	0.0	cytoplasmic vesicle
GO:0010506	16515	312	3	1	934	1	2	false	0.3340471092076123	0.7708779443252592	1.4719553349994002E-257	regulation of autophagy
GO:0043065	16515	606	3	1	1697	1	3	false	0.3571007660579898	0.8115926501317949	0.0	positive regulation of apoptotic process
GO:0023051	16515	3308	3	1	9004	1	2	false	0.3673922701004737	0.8225200076876278	0.0	regulation of signaling
GO:0048468	16515	1897	3	1	5006	1	3	false	0.3789452656821435	0.8238504149128619	0.0	cell development
GO:0048583	16515	3777	3	1	9953	1	2	false	0.3794835727913067	0.8238504149128619	0.0	regulation of response to stimulus
GO:0035556	16515	2462	3	1	11378	2	2	false	0.38595850583595853	0.8238504149128619	0.0	intracellular signal transduction
GO:0010646	16515	3269	3	1	8383	1	2	false	0.3899558630587546	0.8238504149128619	0.0	regulation of cell communication
GO:0097708	16515	2016	3	1	9006	2	2	false	0.39761166070901616	0.828357626477117	0.0	intracellular vesicle
GO:0051276	16515	1114	3	1	4814	2	1	false	0.4093038941833995	0.8410353990069853	0.0	chromosome organization
GO:0031323	16515	4758	3	1	11275	1	3	false	0.4219955654100258	0.8481193514143068	0.0	regulation of cellular metabolic process
GO:0072659	16515	252	3	1	591	1	2	false	0.42639593908638407	0.8481193514143068	2.2999490613522534E-174	protein localization to plasma membrane
GO:0019222	16515	5105	3	1	11880	1	2	false	0.42971380471658216	0.8481193514143068	0.0	regulation of metabolic process
GO:0051641	16515	2730	3	1	5875	1	1	false	0.46468085106490864	0.8743124026993085	0.0	cellular localization
GO:0048869	16515	3513	3	1	13027	2	2	false	0.4666342097695012	0.8743124026993085	0.0	cellular developmental process
GO:0031982	16515	2029	3	1	7507	2	1	false	0.4675365608661711	0.8743124026993085	0.0	vesicle
GO:0042592	16515	1707	3	1	3583	1	1	false	0.4764164108288804	0.8743124026993085	0.0	homeostatic process
GO:0065007	16515	9584	3	2	13878	2	1	false	0.4768983520948942	0.8743124026993085	0.0	biological regulation
GO:0033036	16515	2808	3	1	5875	1	1	false	0.47795744680895536	0.8743124026993085	0.0	macromolecule localization
GO:0005765	16515	344	3	1	673	1	2	false	0.5111441307578012	0.8931044579397134	9.807028884111846E-202	lysosomal membrane
GO:0016050	16515	1460	3	1	4814	2	1	false	0.5146280616695884	0.8931044579397134	0.0	vesicle organization
GO:1902531	16515	1775	3	1	3387	1	2	false	0.5240625922641011	0.8931044579397134	0.0	regulation of intracellular signal transduction
GO:0012505	16515	3456	3	1	10934	2	3	false	0.5322708642390094	0.8931044579397134	0.0	endomembrane system
GO:0009966	16515	2880	3	1	5336	1	4	false	0.539730134934311	0.8931044579397134	0.0	regulation of signal transduction
GO:0006996	16515	4814	3	2	6509	2	1	false	0.5469657491843531	0.8931044579397134	0.0	organelle organization
GO:0046914	16515	976	3	1	1729	1	1	false	0.564488143435167	0.8931044579397134	0.0	transition metal ion binding
GO:0031090	16515	3159	3	1	9284	2	2	false	0.5647710326371135	0.8931044579397134	0.0	organelle membrane
GO:0035091	16515	237	3	1	409	1	1	false	0.5794621026893656	0.8931044579397134	3.388903530504623E-120	phosphatidylinositol binding
GO:0048522	16515	4621	3	1	12886	2	3	false	0.5886318945909153	0.8931044579397134	0.0	positive regulation of cellular process
GO:0007165	16515	4610	3	1	12851	2	5	false	0.5887867740014167	0.8931044579397134	0.0	signal transduction
GO:0031974	16515	3948	3	1	10934	2	1	false	0.5917966410028784	0.8931044579397134	0.0	membrane-enclosed lumen
GO:0005488	16515	9221	3	2	11969	2	1	false	0.5935119881858022	0.8931044579397134	0.0	binding
GO:0098588	16515	1881	3	1	3159	1	1	false	0.5954415954409462	0.8931044579397134	0.0	bounding membrane of organelle
GO:0070727	16515	2015	3	1	3370	1	2	false	0.5979228486657159	0.8931044579397134	0.0	cellular macromolecule localization
GO:0023052	16515	5095	3	1	13878	2	1	false	0.599489557351409	0.8931044579397134	0.0	signaling
GO:0065008	16515	3583	3	1	9584	2	1	false	0.6079634271676224	0.8931044579397134	0.0	regulation of biological quality
GO:0032502	16515	5265	3	1	13878	2	1	false	0.6148445949070811	0.8931044579397134	0.0	developmental process
GO:0048518	16515	5275	3	1	13878	2	2	false	0.6157384858932995	0.8931044579397134	0.0	positive regulation of biological process
GO:0031981	16515	2789	3	1	4497	1	2	false	0.6201912386041649	0.8931044579397134	0.0	nuclear lumen
GO:0007154	16515	5113	3	1	12841	2	1	false	0.637828596625818	0.8931044579397134	0.0	cell communication
GO:0048513	16515	3125	3	1	4812	1	2	false	0.6494181213633105	0.8931044579397134	0.0	animal organ development
GO:0043227	16515	7507	3	2	9283	2	1	false	0.6539507789273495	0.8931044579397134	0.0	membrane-bounded organelle
GO:0005575	16515	11845	3	2	14589	2	1	false	0.6591923897048987	0.8931044579397134	0.0	cellular_component
GO:0043231	16515	7335	3	2	9029	2	2	false	0.6599481570113728	0.8931044579397134	0.0	intracellular membrane-bounded organelle
GO:1901981	16515	158	3	1	237	1	1	false	0.6666666666666695	0.8931044579397134	5.5640915006032975E-65	phosphatidylinositol phosphate binding
GO:0051179	16515	5875	3	1	13878	2	1	false	0.6674714852900016	0.8931044579397134	0.0	localization
GO:0043233	16515	3948	3	1	9283	2	2	false	0.6697388258474452	0.8931044579397134	0.0	organelle lumen
GO:0003674	16515	11969	3	2	14589	2	1	false	0.6730667995212539	0.8931044579397134	0.0	molecular_function
GO:0043067	16515	1303	3	1	1919	1	2	false	0.6789994788957627	0.8931044579397134	0.0	regulation of programmed cell death
GO:0032501	16515	6028	3	1	13878	2	1	false	0.6800651759953393	0.8931044579397134	0.0	multicellular organismal process
GO:0005773	16515	3678	3	1	8452	2	2	false	0.6809885589101732	0.8931044579397134	0.0	vacuole
GO:0070013	16515	3948	3	1	9004	2	2	false	0.6847134177537803	0.8931044579397134	0.0	intracellular organelle lumen
GO:0007275	16515	4343	3	1	6284	1	2	false	0.6911203055396322	0.8936900502667658	0.0	multicellular organism development
GO:0051716	16515	5952	3	1	13037	2	2	false	0.7046775995641958	0.897087299359587	0.0	cellular response to stimulus
GO:0005634	16515	3375	3	1	7335	2	1	false	0.7085663712699258	0.897087299359587	0.0	nucleus
GO:0043229	16515	9004	3	2	10673	2	2	false	0.711689257491939	0.897087299359587	0.0	intracellular organelle
GO:0043226	16515	9283	3	2	10934	2	1	false	0.7207945543817764	0.9009931929772205	0.0	organelle
GO:0043228	16515	4536	3	1	9283	2	1	false	0.7385328993778939	0.9070945298272188	0.0	non-membrane-bounded organelle
GO:0043168	16515	1438	3	1	2941	2	1	false	0.7389122122813316	0.9070945298272188	0.0	anion binding
GO:0043232	16515	4526	3	1	9010	2	2	false	0.7523530606771349	0.9070945298272188	0.0	intracellular non-membrane-bounded organelle
GO:0042981	16515	1289	3	1	1705	1	2	false	0.7560117302046409	0.9070945298272188	0.0	regulation of apoptotic process
GO:0008270	16515	738	3	1	976	1	1	false	0.7561475409839682	0.9070945298272188	1.1877757905648653E-234	zinc ion binding
GO:0071944	16515	5612	3	1	10934	2	1	false	0.7631083725987806	0.9070945298272188	0.0	cell periphery
GO:0005737	16515	6076	3	1	11683	2	2	false	0.7696903841589504	0.9070945298272188	0.0	cytoplasm
GO:0050896	16515	7281	3	1	13878	2	1	false	0.7740539987858934	0.9070945298272188	0.0	response to stimulus
GO:0005622	16515	10525	3	2	11845	2	1	false	0.7895315334192725	0.9165173555244537	0.0	intracellular
GO:0034613	16515	2012	3	1	2533	1	2	false	0.7943150414545266	0.9165173555244537	0.0	cellular protein localization
GO:0016020	16515	6329	3	1	10934	2	1	false	0.8226437359952804	0.9412555425823774	0.0	membrane
GO:0110165	16515	10934	3	2	11845	2	1	false	0.8520889902826382	0.9412555425823774	0.0	cellular anatomical entity
GO:0009987	16515	12841	3	2	13878	2	1	false	0.8561333170471993	0.9412555425823774	0.0	cellular process
GO:0048731	16515	4127	3	1	4812	1	2	false	0.8576475477984249	0.9412555425823774	0.0	system development
GO:0043169	16515	1836	3	1	2941	2	1	false	0.8589123510650757	0.9412555425823774	0.0	cation binding
GO:0034101	16515	116	3	1	135	1	1	false	0.8592592592592666	0.9412555425823774	1.5341357877206777E-23	erythrocyte homeostasis
GO:0005886	16515	5537	3	1	6400	1	2	false	0.8651562500031486	0.9412555425823774	0.0	plasma membrane
GO:0050794	16515	8239	3	1	12995	2	2	false	0.8660714333304281	0.9412555425823774	0.0	regulation of cellular process
GO:0050789	16515	8917	3	1	13878	2	2	false	0.8722301361263364	0.9412555425823774	0.0	regulation of biological process
GO:0098852	16515	344	3	1	390	1	1	false	0.8820512820514228	0.9426054782594573	5.6465436715168856E-61	lytic vacuole membrane
GO:0008152	16515	9406	3	1	13878	2	1	false	0.8961792902955413	0.9426054782594573	0.0	metabolic process
GO:0044237	16515	8863	3	1	13059	2	2	false	0.8967759585791586	0.9426054782594573	0.0	cellular metabolic process
GO:0008104	16515	2531	3	1	2808	1	1	false	0.9013532763532341	0.9426054782594573	0.0	protein localization
GO:0008150	16515	13878	3	2	14589	2	1	false	0.904901259129079	0.9426054782594573	0.0	biological_process
GO:0048856	16515	4812	3	1	5265	1	1	false	0.9139601139625344	0.9454759799612424	0.0	anatomical structure development
GO:0006915	16515	1695	3	1	1819	1	1	false	0.9318306761956433	0.95369643338284	6.637702222380925E-196	apoptotic process
GO:0046872	16515	1729	3	1	1836	1	1	false	0.9417211328980686	0.95369643338284	1.6689959932889248E-176	metal ion binding
GO:0012501	16515	1819	3	1	1921	1	1	false	0.9469026548681181	0.95369643338284	1.7730777300949983E-172	programmed cell death
GO:0030154	16515	3328	3	1	3513	1	1	false	0.9473384571602879	0.95369643338284	6.4067112836E-314	cell differentiation
GO:0030097	16515	780	3	1	816	1	1	false	0.9558823529413423	0.9558823529413423	1.2301592088236886E-63	hemopoiesis
GO:0000000	16515	14589	3	2	0	0	0	true	1.0	1.0	1.0	Gene Ontology
GO:0005764	16515	673	3	1	673	1	1	true	1.0	1.0	1.0	lysosome
