## Supplementary File S4 for "PIGNON: A protein-protein interaction-guided functional enrichment analysis for quantitative proteomics": table-mcl2_cluster1172-Parent-Child-Union-Benjamini-Hochberg.txt

ID	Pop.total	Pop.term	Study.total	Study.term	Pop.family	Study.family	nparents	is.trivial	p	p.adjusted	p.min	name
GO:0000408	16515	5	3	1	10975	2	2	false	9.109956729382899E-4	0.14575930767012638	7.543178208355561E-19	EKC/KEOPS complex
GO:0072521	16515	511	3	2	8470	2	5	false	0.0036330847846770356	0.29064678277416284	0.0	purine-containing compound metabolic process
GO:0045182	16515	127	3	1	12000	1	2	false	0.010583333333369097	0.4070626333172092	5.170358071311716E-305	translation regulator activity
GO:0019637	16515	1008	3	2	9042	2	2	false	0.012416781267682794	0.4070626333172092	0.0	organophosphate metabolic process
GO:1901135	16515	1073	3	2	8995	2	1	false	0.01421806372547983	0.4070626333172092	0.0	carbohydrate derivative metabolic process
GO:0055086	16515	656	3	2	5306	2	2	false	0.015264848749395345	0.4070626333172092	0.0	nucleobase-containing small molecule metabolic process
GO:0019693	16515	483	3	2	3417	2	3	false	0.019944875429927025	0.4558828669697606	0.0	ribose phosphate metabolic process
GO:0015937	16515	9	3	1	330	1	5	false	0.02727272727272698	0.48426799618348804	8.728251131565409E-18	coenzyme A biosynthetic process
GO:0009116	16515	92	3	1	6217	2	3	false	0.029379628945177424	0.48426799618348804	2.3943490706463975E-207	nucleoside metabolic process
GO:0003746	16515	20	3	1	624	1	2	false	0.0320512820512812	0.48426799618348804	4.131134313743831E-38	translation elongation factor activity
GO:0006753	16515	587	3	2	3053	2	3	false	0.03691682847229449	0.48426799618348804	0.0	nucleoside phosphate metabolic process
GO:0044281	16515	1811	3	2	9406	2	1	false	0.03705384247497689	0.48426799618348804	0.0	small molecule metabolic process
GO:0090079	16515	98	3	1	2463	1	2	false	0.03978887535521136	0.48426799618348804	2.885515436905947E-178	translation regulator activity, nucleic acid binding
GO:0015936	16515	13	3	1	577	2	4	false	0.04459127671867231	0.48426799618348804	9.08096763928783E-27	coenzyme A metabolic process
GO:1901566	16515	1676	3	2	7864	2	2	false	0.04540012464220201	0.48426799618348804	0.0	organonitrogen compound biosynthetic process
GO:0042255	16515	61	3	1	996	1	2	false	0.061244979919674536	0.5650451505468039	4.2296232348775925E-99	ribosome assembly
GO:0016604	16515	754	3	1	10934	1	2	false	0.06895920980452797	0.5650451505468039	0.0	nuclear body
GO:0034248	16515	415	3	1	5288	1	3	false	0.0784795763992134	0.5650451505468039	0.0	regulation of cellular amide metabolic process
GO:0051188	16515	194	3	1	4716	2	2	false	0.08058926224791406	0.5650451505468039	0.0	cofactor biosynthetic process
GO:0008135	16515	79	3	1	977	1	3	false	0.08085977482085946	0.5650451505468039	1.4379954939072686E-118	translation factor activity, RNA binding
GO:0051186	16515	395	3	1	8863	2	1	false	0.0871531650082741	0.5650451505468039	0.0	cofactor metabolic process
GO:0097367	16515	811	3	1	9221	1	1	false	0.08795141524835126	0.5650451505468039	0.0	carbohydrate derivative binding
GO:0006417	16515	370	3	1	4169	1	5	false	0.08875029983208768	0.5650451505468039	0.0	regulation of translation
GO:0044877	16515	821	3	1	9221	1	1	false	0.0890358963242372	0.5650451505468039	0.0	protein-containing complex binding
GO:0006412	16515	624	3	1	6770	1	5	false	0.0921713441653782	0.5650451505468039	0.0	translation
GO:0046039	16515	23	3	1	460	2	3	false	0.09760348583879186	0.5650451505468039	2.5817776584311528E-39	GTP metabolic process
GO:0042256	16515	6	3	1	61	1	1	false	0.09836065573770608	0.5650451505468039	1.8009784788114984E-8	mature ribosome assembly
GO:0005654	16515	1101	3	1	10934	1	2	false	0.10069507956869511	0.5650451505468039	0.0	nucleoplasm
GO:0001882	16515	386	3	1	3769	1	4	false	0.10241443353660822	0.5650451505468039	0.0	nucleoside binding
GO:0006793	16515	3009	3	2	8863	2	1	false	0.11523582746234717	0.6115681052124284	0.0	phosphorus metabolic process
GO:0036094	16515	1120	3	1	9221	1	1	false	0.12146188049104009	0.6115681052124284	0.0	small molecule binding
GO:0072522	16515	282	3	1	4466	2	6	false	0.12231362104248568	0.6115681052124284	0.0	purine-containing compound biosynthetic process
GO:0022613	16515	404	3	1	2890	1	1	false	0.1397923875430728	0.6578849128042099	0.0	ribonucleoprotein complex biogenesis
GO:0070925	16515	771	3	1	5515	1	2	false	0.13980054397089461	0.6578849128042099	0.0	organelle assembly
GO:0033866	16515	62	3	1	417	1	2	false	0.14868105515586819	0.6636600059252219	1.329064227942757E-75	nucleoside bisphosphate biosynthetic process
GO:0032991	16515	4639	3	2	11845	2	1	false	0.15336337349872545	0.6636600059252219	0.0	protein-containing complex
GO:0043021	16515	126	3	1	821	1	1	false	0.15347137637020755	0.6636600059252219	3.6625801165008417E-152	ribonucleoprotein complex binding
GO:0042278	16515	51	3	1	541	2	2	false	0.1798110494968275	0.7415713538162034	7.153668104900577E-73	purine nucleoside metabolic process
GO:0034033	16515	62	3	1	343	1	3	false	0.1807580174926996	0.7415713538162034	7.269028156110723E-70	purine nucleoside bisphosphate biosynthetic process
GO:0006414	16515	624	3	1	3359	1	2	false	0.18576957427785606	0.7430782971114243	0.0	translational elongation
GO:1901657	16515	112	3	1	1073	2	1	false	0.19795245580104873	0.757068762177441	2.9935068984505485E-155	glycosyl compound metabolic process
GO:1901293	16515	359	3	1	3424	2	3	false	0.19873055007157828	0.757068762177441	0.0	nucleoside phosphate biosynthetic process
GO:1901265	16515	685	3	1	3307	1	2	false	0.20713637738139357	0.7689397369357428	0.0	nucleoside phosphate binding
GO:0010608	16515	577	3	1	2644	1	1	false	0.21822995461416633	0.7689397369357428	0.0	posttranscriptional regulation of gene expression
GO:0006518	16515	763	3	1	6170	2	2	false	0.23205082767226917	0.7689397369357428	0.0	peptide metabolic process
GO:0035639	16515	360	3	1	1526	1	2	false	0.23591087811289027	0.7689397369357428	0.0	purine ribonucleoside triphosphate binding
GO:0090407	16515	624	3	1	4895	2	2	false	0.2387263719132785	0.7689397369357428	0.0	organophosphate biosynthetic process
GO:0006139	16515	4384	3	2	8848	2	5	false	0.24547138607482588	0.7689397369357428	0.0	nucleobase-containing compound metabolic process
GO:0003723	16515	623	3	1	2455	1	1	false	0.2537678207737757	0.7689397369357428	0.0	RNA binding
GO:1901137	16515	671	3	1	4911	2	2	false	0.2546198089747829	0.7689397369357428	0.0	carbohydrate derivative biosynthetic process
GO:0009058	16515	4757	3	2	9406	2	1	false	0.2557473975415584	0.7689397369357428	0.0	biosynthetic process
GO:0046483	16515	4528	3	2	8863	2	1	false	0.2609783119283883	0.7689397369357428	0.0	heterocycle metabolic process
GO:0006725	16515	4570	3	2	8863	2	1	false	0.2658427758868606	0.7689397369357428	0.0	cellular aromatic compound metabolic process
GO:0044249	16515	4600	3	2	8896	2	2	false	0.26735020078451593	0.7689397369357428	0.0	cellular biosynthetic process
GO:1901576	16515	4681	3	2	9027	2	2	false	0.2688720896889488	0.7689397369357428	0.0	organic substance biosynthetic process
GO:1990904	16515	673	3	1	4639	2	1	false	0.26912890792751	0.7689397369357428	0.0	ribonucleoprotein complex
GO:1901360	16515	4777	3	2	8995	2	1	false	0.28201064930711245	0.7916088401603156	0.0	organic cyclic compound metabolic process
GO:0034641	16515	5039	3	2	9147	2	2	false	0.30345384546731813	0.8371140564615672	0.0	cellular nitrogen compound metabolic process
GO:0043167	16515	2941	3	1	9221	1	1	false	0.31894588439683935	0.8649379915846491	0.0	ion binding
GO:1901363	16515	3236	3	1	9221	1	1	false	0.3509380761330863	0.8966106088335748	0.0	heterocyclic compound binding
GO:0043603	16515	982	3	1	5039	2	1	false	0.35181282700133343	0.8966106088335748	0.0	cellular amide metabolic process
GO:0043604	16515	761	3	1	3900	2	2	false	0.3522216741949209	0.8966106088335748	0.0	amide biosynthetic process
GO:0097159	16515	3307	3	1	9221	1	1	false	0.35863789177102323	0.8966106088335748	0.0	organic cyclic compound binding
GO:0031974	16515	3948	3	1	10934	1	1	false	0.36107554417561966	0.8966106088335748	0.0	membrane-enclosed lumen
GO:0051246	16515	2575	3	1	6895	1	4	false	0.373459028281628	0.8966106088335748	0.0	regulation of protein metabolic process
GO:0032268	16515	2427	3	1	6488	1	3	false	0.37407521578362996	0.8966106088335748	0.0	regulation of cellular protein metabolic process
GO:0033865	16515	123	3	1	587	2	1	false	0.3754556924490594	0.8966106088335748	3.352735263289956E-130	nucleoside bisphosphate metabolic process
GO:0016817	16515	1312	3	1	3358	1	1	false	0.3907087552116796	0.9193147181451283	0.0	hydrolase activity, acting on acid anhydrides
GO:0022607	16515	2668	3	1	6683	1	2	false	0.3992219063298667	0.9203752225117083	0.0	cellular component assembly
GO:0044271	16515	3707	3	2	5830	2	2	false	0.4042642998397553	0.9203752225117083	0.0	cellular nitrogen compound biosynthetic process
GO:0034032	16515	123	3	1	511	2	2	false	0.4238287095660494	0.9203752225117083	8.063486444750628E-122	purine nucleoside bisphosphate metabolic process
GO:0043233	16515	3948	3	1	9283	1	2	false	0.42529354734620334	0.9203752225117083	0.0	organelle lumen
GO:0046390	16515	280	3	1	1138	2	3	false	0.43171605974506166	0.9203752225117083	6.425820980981306E-275	ribose phosphate biosynthetic process
GO:0044085	16515	2890	3	1	6683	1	1	false	0.43244052072595757	0.9203752225117083	0.0	cellular component biogenesis
GO:0009108	16515	125	3	1	289	1	2	false	0.43252595155715	0.9203752225117083	2.975562455633323E-85	coenzyme biosynthetic process
GO:0070013	16515	3948	3	1	9004	1	2	false	0.4384717903129156	0.9203752225117083	0.0	intracellular organelle lumen
GO:0043022	16515	56	3	1	126	1	1	false	0.4444444444444482	0.9203752225117083	3.590272155218709E-37	ribosome binding
GO:0008152	16515	9406	3	2	13878	2	1	false	0.4593474426524375	0.9203752225117083	0.0	metabolic process
GO:0005634	16515	3375	3	1	7335	1	1	false	0.46012269938630634	0.9203752225117083	0.0	nucleus
GO:0044237	16515	8863	3	2	13059	2	2	false	0.4606020948724073	0.9203752225117083	0.0	cellular metabolic process
GO:1901564	16515	6170	3	2	9003	2	2	false	0.4696492958551283	0.9203752225117083	0.0	organonitrogen compound metabolic process
GO:0010467	16515	3646	3	1	7606	1	1	false	0.47935840126125334	0.9203752225117083	0.0	gene expression
GO:0010468	16515	2644	3	1	5456	1	2	false	0.48460410557359895	0.9203752225117083	0.0	regulation of gene expression
GO:0010556	16515	2677	3	1	5514	1	3	false	0.48549147624212136	0.9203752225117083	0.0	regulation of macromolecule biosynthetic process
GO:0043168	16515	1438	3	1	2941	1	1	false	0.4889493369593451	0.9203752225117083	0.0	anion binding
GO:0034030	16515	62	3	1	123	1	2	false	0.5040650406503916	0.9377954244658449	1.315094309803499E-36	ribonucleoside bisphosphate biosynthetic process
GO:0016607	16515	385	3	1	754	1	1	false	0.5106100795757044	0.9386548410938432	4.304345065343082E-226	nuclear speck
GO:0032553	16515	508	3	1	984	1	2	false	0.5162601626016138	0.9386548410938432	4.045169191954127E-295	ribonucleotide binding
GO:0016787	16515	3358	3	1	6357	1	1	false	0.5282365895857171	0.9442170050432341	0.0	hydrolase activity
GO:0003824	16515	6357	3	1	11969	1	1	false	0.5311220653368192	0.9442170050432341	0.0	catalytic activity
GO:0009141	16515	197	3	1	587	2	1	false	0.5589594804380209	0.972533985724832	6.197678117023597E-162	nucleoside triphosphate metabolic process
GO:0006732	16515	221	3	1	395	1	1	false	0.5594936708860573	0.972533985724832	5.057678199482607E-117	coenzyme metabolic process
GO:0003924	16515	723	3	1	1279	1	1	false	0.5652853792025586	0.972533985724832	0.0	GTPase activity
GO:0060255	16515	4602	3	1	7947	1	2	false	0.5790864477184862	0.9856790599463594	0.0	regulation of macromolecule metabolic process
GO:0043043	16515	640	3	1	1774	2	3	false	0.5915107674871948	0.9942134571920631	0.0	peptide biosynthetic process
GO:0000166	16515	685	3	1	1120	1	2	false	0.61160714285689	0.9942134571920631	4.9E-324	nucleotide binding
GO:0031981	16515	2789	3	1	4497	1	2	false	0.6201912386041649	0.9942134571920631	0.0	nuclear lumen
GO:2000112	16515	2359	3	1	3737	1	3	false	0.6312550173929603	0.9942134571920631	0.0	regulation of cellular macromolecule biosynthetic process
GO:0006163	16515	482	3	2	603	2	2	false	0.6386726390198563	0.9942134571920631	1.2779817982468668E-130	purine nucleotide metabolic process
GO:0009119	16515	59	3	1	92	1	1	false	0.6413043478260841	0.9942134571920631	9.681536258637415E-26	ribonucleoside metabolic process
GO:0009259	16515	473	3	2	582	2	2	false	0.6602433297254093	0.9942134571920631	2.9974324036834596E-121	ribonucleotide metabolic process
GO:0031323	16515	4758	3	1	11275	2	3	false	0.6659325087964487	0.9942134571920631	0.0	regulation of cellular metabolic process
GO:0044267	16515	4687	3	1	7022	1	2	false	0.6674736542281041	0.9942134571920631	0.0	cellular protein metabolic process
GO:0019222	16515	5105	3	1	11880	2	2	false	0.6747942851431983	0.9942134571920631	0.0	regulation of metabolic process
GO:0009889	16515	2875	3	1	6647	2	2	false	0.6780101359163686	0.9942134571920631	0.0	regulation of biosynthetic process
GO:0009059	16515	3643	3	1	8388	2	2	false	0.6800251587222857	0.9942134571920631	0.0	macromolecule biosynthetic process
GO:0031326	16515	2783	3	1	6367	2	3	false	0.6831794635377593	0.9942134571920631	0.0	regulation of cellular biosynthetic process
GO:1901068	16515	33	3	1	48	1	1	false	0.6875000000000011	0.9942134571920631	9.146954314841857E-13	guanosine-containing compound metabolic process
GO:0034645	16515	3359	3	1	7536	2	3	false	0.6928144244073409	0.9942134571920631	0.0	cellular macromolecule biosynthetic process
GO:0042254	16515	287	3	1	404	1	1	false	0.7103960396039503	0.9942134571920631	5.902794425609753E-105	ribosome biogenesis
GO:0006164	16515	269	3	1	563	2	3	false	0.7277485256286129	0.9942134571920631	1.715264339681357E-168	purine nucleotide biosynthetic process
GO:0071840	16515	6683	3	1	13878	2	1	false	0.7312312569110183	0.9942134571920631	0.0	cellular component organization or biogenesis
GO:0006996	16515	4814	3	1	6509	1	1	false	0.7395913350707962	0.9942134571920631	0.0	organelle organization
GO:0003676	16515	2455	3	1	3307	1	2	false	0.7423646809805463	0.9942134571920631	0.0	nucleic acid binding
GO:0017076	16515	509	3	1	685	1	1	false	0.7430656934307991	0.9942134571920631	8.692066618454418E-169	purine nucleotide binding
GO:0009260	16515	273	3	1	546	2	3	false	0.7504587155968183	0.9942134571920631	1.2719717912950743E-163	ribonucleotide biosynthetic process
GO:0016043	16515	6509	3	1	12854	2	2	false	0.7563580887694212	0.9942134571920631	0.0	cellular component organization
GO:0019001	16515	386	3	1	509	1	1	false	0.7583497053044234	0.9942134571920631	1.399494660464006E-121	guanyl nucleotide binding
GO:0051171	16515	4412	3	1	8635	2	2	false	0.7608530071714643	0.9942134571920631	0.0	regulation of nitrogen compound metabolic process
GO:0080090	16515	4581	3	1	8908	2	2	false	0.7640816350638184	0.9942134571920631	0.0	regulation of primary metabolic process
GO:0005488	16515	9221	3	1	11969	1	1	false	0.7704068844477681	0.9942134571920631	0.0	binding
GO:0046128	16515	48	3	1	62	1	2	false	0.7741935483871082	0.9942134571920631	3.438909653668478E-14	purine ribonucleoside metabolic process
GO:0032561	16515	386	3	1	492	1	2	false	0.7845528455284145	0.9942134571920631	1.0416129082549764E-110	guanyl ribonucleotide binding
GO:0018130	16515	3081	3	1	5741	2	2	false	0.7853650039743705	0.9942134571920631	0.0	heterocycle biosynthetic process
GO:0006807	16515	8339	3	2	9406	2	1	false	0.7859810771650153	0.9942134571920631	0.0	nitrogen compound metabolic process
GO:0019438	16515	3096	3	1	5759	2	2	false	0.7862232459601859	0.9942134571920631	0.0	aromatic compound biosynthetic process
GO:0009152	16515	261	3	1	480	2	3	false	0.7923538622131772	0.9942134571920631	5.519246276620979E-143	purine ribonucleotide biosynthetic process
GO:1901362	16515	3230	3	1	5889	2	2	false	0.7961719459448364	0.9942134571920631	0.0	organic cyclic compound biosynthetic process
GO:0043227	16515	7507	3	1	9283	1	1	false	0.808682537973074	0.9942134571920631	0.0	membrane-bounded organelle
GO:0043231	16515	7335	3	1	9029	1	2	false	0.812382323626683	0.9942134571920631	0.0	intracellular membrane-bounded organelle
GO:0019538	16515	5250	3	1	8935	2	3	false	0.8299343478638259	0.9942134571920631	0.0	protein metabolic process
GO:0043229	16515	9004	3	1	10673	1	2	false	0.8436240981907518	0.9942134571920631	0.0	intracellular organelle
GO:0034654	16515	3033	3	1	4963	2	5	false	0.8488220327371003	0.9942134571920631	0.0	nucleobase-containing compound biosynthetic process
GO:0043226	16515	9283	3	1	10934	1	1	false	0.849003109566795	0.9942134571920631	0.0	organelle
GO:0009165	16515	355	3	1	581	2	2	false	0.84910083684499	0.9942134571920631	6.960007714092179E-168	nucleotide biosynthetic process
GO:0009987	16515	12841	3	2	13878	2	1	false	0.8561333170471993	0.9942134571920631	0.0	cellular process
GO:0044238	16515	8708	3	2	9406	2	1	false	0.8570836107254336	0.9942134571920631	0.0	primary metabolic process
GO:0009150	16515	460	3	2	495	2	2	false	0.8634523371368783	0.9942134571920631	1.728424826458533E-54	purine ribonucleotide metabolic process
GO:0050794	16515	8239	3	1	12995	2	2	false	0.8660714333304281	0.9942134571920631	0.0	regulation of cellular process
GO:0050789	16515	8917	3	1	13878	2	2	false	0.8722301361263364	0.9942134571920631	0.0	regulation of biological process
GO:0009144	16515	175	3	1	197	1	1	false	0.8883248730963595	0.9942134571920631	1.262891868583971E-29	purine nucleoside triphosphate metabolic process
GO:0009199	16515	175	3	1	197	1	1	false	0.8883248730963595	0.9942134571920631	1.262891868583971E-29	ribonucleoside triphosphate metabolic process
GO:0065007	16515	9584	3	1	13878	2	1	false	0.9042804921127321	0.9942134571920631	0.0	biological regulation
GO:0005575	16515	11845	3	2	14589	3	1	false	0.9071973142816022	0.9942134571920631	0.0	cellular_component
GO:0071704	16515	8995	3	2	9406	2	1	false	0.9145138279251911	0.9942134571920631	0.0	organic substance metabolic process
GO:0044260	16515	6589	3	1	9167	2	2	false	0.9209339127697014	0.9942134571920631	0.0	cellular macromolecule metabolic process
GO:0005525	16515	360	3	1	386	1	3	false	0.9326424870466486	0.9942134571920631	5.349837600433E-41	GTP binding
GO:0009205	16515	169	3	1	181	1	2	false	0.9337016574586379	0.9942134571920631	5.623672715992467E-19	purine ribonucleoside triphosphate metabolic process
GO:0032555	16515	492	3	1	525	1	2	false	0.9371428571429744	0.9942134571920631	4.163968031458112E-53	purine ribonucleotide binding
GO:0009117	16515	578	3	2	587	2	1	false	0.969544918047908	0.9942134571920631	4.66427742017905E-20	nucleotide metabolic process
GO:0017111	16515	1279	3	1	1312	1	1	false	0.9748475609753142	0.9942134571920631	1.671504200825845E-66	nucleoside-triphosphatase activity
GO:0043170	16515	7606	3	1	8995	2	1	false	0.9761692527317063	0.9942134571920631	0.0	macromolecule metabolic process
GO:0001883	16515	379	3	1	386	1	1	false	0.9818652849739091	0.9942134571920631	4.169467267287772E-15	purine nucleoside binding
GO:0032549	16515	379	3	1	386	1	1	false	0.9818652849739091	0.9942134571920631	4.169467267287772E-15	ribonucleoside binding
GO:0032550	16515	376	3	1	382	1	2	false	0.9842931937172521	0.9942134571920631	2.410394908023963E-13	purine ribonucleoside binding
GO:0005622	16515	10525	3	1	11845	2	1	false	0.9875896147787252	0.9942134571920631	0.0	intracellular
GO:0006796	16515	2991	3	2	3009	2	1	false	0.9880697004732796	0.9942134571920631	1.6476590431454356E-47	phosphate-containing compound metabolic process
GO:0008150	16515	13878	3	2	14589	3	1	false	0.9931147088163584	0.9942134571920631	0.0	biological_process
GO:0110165	16515	10934	3	1	11845	2	1	false	0.9940908324389506	0.9942134571920631	0.0	cellular anatomical entity
GO:0003674	16515	11969	3	1	14589	3	1	false	0.9942134571920631	0.9942134571920631	0.0	molecular_function
GO:0000000	16515	14589	3	3	0	0	0	true	1.0	1.0	1.0	Gene Ontology
GO:0033875	16515	123	3	1	123	1	1	true	1.0	1.0	1.0	ribonucleoside bisphosphate metabolic process
GO:0016462	16515	1312	3	1	1312	1	1	true	1.0	1.0	1.0	pyrophosphatase activity
GO:0016818	16515	1312	3	1	1312	1	1	true	1.0	1.0	1.0	hydrolase activity, acting on acid anhydrides, in phosphorus-containing anhydrides
