## Supplementary File S4 for "PIGNON: A protein-protein interaction-guided functional enrichment analysis for quantitative proteomics": table-mcl2_cluster1173-Parent-Child-Union-Benjamini-Hochberg.txt

ID	Pop.total	Pop.term	Study.total	Study.term	Pop.family	Study.family	nparents	is.trivial	p	p.adjusted	p.min	name
GO:0009309	16515	13	3	1	4228	1	3	false	0.0030747398297104865	0.26173541963012414	4.5977521577305284E-38	amine biosynthetic process
GO:0070004	16515	4	3	1	703	1	2	false	0.00568990042674183	0.26173541963012414	9.910663863659378E-11	cysteine-type exopeptidase activity
GO:0044106	16515	104	3	1	5045	1	2	false	0.020614469771987037	0.6321770730076025	2.3959977287526408E-219	cellular amine metabolic process
GO:0009308	16515	113	3	1	6170	3	1	false	0.05395174646561161	0.8655500596944464	3.1222052713522205E-244	amine metabolic process
GO:1990380	16515	15	3	1	260	1	2	false	0.05769230769230696	0.8655500596944464	1.1766354451832002E-24	Lys48-specific deubiquitinase activity
GO:0034340	16515	94	3	1	1457	1	2	false	0.06451612903222775	0.8655500596944464	1.0066107164679516E-150	response to type I interferon
GO:0070647	16515	1066	3	2	3764	2	1	false	0.08015359011879543	0.8655500596944464	0.0	protein modification by small protein conjugation or removal
GO:0008238	16515	91	3	1	1042	1	1	false	0.08733205374278932	0.8655500596944464	1.834185287485497E-133	exopeptidase activity
GO:0101005	16515	260	3	1	4821	2	2	false	0.10496350251869259	0.8655500596944464	0.0	ubiquitinyl hydrolase activity
GO:0016807	16515	4	3	1	36	1	2	false	0.11111111111111119	0.8655500596944464	1.697648756472278E-5	cysteine-type carboxypeptidase activity
GO:0001816	16515	686	3	1	6028	1	1	false	0.11380225613827476	0.8655500596944464	0.0	cytokine production
GO:0071108	16515	32	3	1	257	1	1	false	0.12451361867704404	0.8655500596944464	1.503120411283182E-41	protein K48-linked deubiquitination
GO:0051607	16515	226	3	1	1570	1	3	false	0.143949044586079	0.8655500596944464	3.777705493445658E-280	defense response to virus
GO:0032606	16515	119	3	1	686	1	1	false	0.1734693877551385	0.8655500596944464	8.895031883677714E-137	type I interferon production
GO:0070534	16515	54	3	1	309	1	1	false	0.17475728155338452	0.8655500596944464	1.106908101094752E-61	protein K63-linked ubiquitination
GO:0009607	16515	1277	3	1	7281	1	1	false	0.17538799615377043	0.8655500596944464	0.0	response to biotic stimulus
GO:0032479	16515	118	3	1	633	1	2	false	0.18641390205374542	0.8655500596944464	1.4615170264428168E-131	regulation of type I interferon production
GO:0006955	16515	1668	3	1	7504	1	2	false	0.2222814498935122	0.8655500596944464	0.0	immune response
GO:0001817	16515	632	3	1	2817	1	2	false	0.2243521476746345	0.8655500596944464	0.0	regulation of cytokine production
GO:0140096	16515	3053	3	2	6357	2	1	false	0.23060845895344076	0.8655500596944464	0.0	catalytic activity, acting on a protein
GO:0008295	16515	3	3	1	13	1	2	false	0.23076923076923084	0.8655500596944464	0.0034965034965034974	spermidine biosynthetic process
GO:0009615	16515	304	3	1	1254	1	1	false	0.2424242424243352	0.8655500596944464	8.835918936666263E-301	response to virus
GO:0070646	16515	273	3	1	2082	2	2	false	0.24510910432939392	0.8655500596944464	0.0	protein modification by small protein removal
GO:0019787	16515	523	3	1	3955	2	2	false	0.24701756674491415	0.8655500596944464	0.0	ubiquitin-like protein transferase activity
GO:0008216	16515	4	3	1	15	1	1	false	0.2666666666666665	0.8655500596944464	7.326007326007312E-4	spermidine metabolic process
GO:0043412	16515	3949	3	2	7606	2	1	false	0.2695310097224153	0.8655500596944464	0.0	macromolecule modification
GO:0051239	16515	2782	3	1	10089	1	2	false	0.27574586182970434	0.8655500596944464	0.0	regulation of multicellular organismal process
GO:0003824	16515	6357	3	2	11969	2	1	false	0.28206984018158265	0.8655500596944464	0.0	catalytic activity
GO:0042401	16515	12	3	1	41	1	2	false	0.2926829268292705	0.8655500596944464	1.266038344665403E-10	cellular biogenic amine biosynthetic process
GO:0008152	16515	9406	3	3	13878	3	1	false	0.311307534642788	0.8655500596944464	0.0	metabolic process
GO:0044237	16515	8863	3	3	13059	3	2	false	0.31258291817970607	0.8655500596944464	0.0	cellular metabolic process
GO:0043167	16515	2941	3	1	9221	1	1	false	0.31894588439683935	0.8655500596944464	0.0	ion binding
GO:1901564	16515	6170	3	3	9003	3	2	false	0.3218305584758921	0.8655500596944464	0.0	organonitrogen compound metabolic process
GO:0009605	16515	2447	3	1	7281	1	1	false	0.3360802087618808	0.8655500596944464	0.0	response to external stimulus
GO:0044419	16515	1871	3	1	13878	3	1	false	0.3523978954526857	0.8655500596944464	0.0	interspecies interaction between organisms
GO:0034097	16515	1093	3	1	2958	1	1	false	0.36950642325946553	0.8655500596944464	0.0	response to cytokine
GO:0006595	16515	15	3	1	40	1	1	false	0.37500000000000233	0.8655500596944464	2.485994833873629E-11	polyamine metabolic process
GO:0008233	16515	1074	3	1	5075	2	3	false	0.3784987116776345	0.8655500596944464	0.0	peptidase activity
GO:0000209	16515	309	3	1	807	1	1	false	0.38289962825285717	0.8655500596944464	2.0409498993751335E-232	protein polyubiquitination
GO:0006576	16515	40	3	1	104	1	1	false	0.3846153846153722	0.8655500596944464	1.0052317592714551E-29	cellular biogenic amine metabolic process
GO:0006952	16515	1379	3	1	3575	1	1	false	0.3857342657333946	0.8655500596944464	0.0	defense response
GO:0004180	16515	36	3	1	91	1	1	false	0.39560439560439464	0.8665620094191502	3.493322474201547E-26	carboxypeptidase activity
GO:0032608	16515	49	3	1	119	1	1	false	0.41176470588235553	0.8733885126662966	1.3070653526547366E-34	interferon-beta production
GO:0002252	16515	1079	3	1	2527	1	1	false	0.42698852394095627	0.8733885126662966	0.0	immune effector process
GO:0045087	16515	757	3	1	1772	1	2	false	0.42720090293460156	0.8733885126662966	0.0	innate immune response
GO:0044267	16515	4687	3	2	7022	2	2	false	0.4454894664174202	0.8864435602436053	0.0	cellular protein metabolic process
GO:0002376	16515	2527	3	1	13878	3	1	false	0.45285703621140705	0.8864435602436053	0.0	immune system process
GO:0004842	16515	423	3	1	901	1	2	false	0.46947835738049537	0.8977819441911798	1.1918074151240077E-269	ubiquitin-protein transferase activity
GO:0036211	16515	3764	3	2	5415	2	2	false	0.483133465065599	0.8977819441911798	0.0	protein modification process
GO:0006950	16515	3575	3	1	7281	1	1	false	0.4910039829684965	0.8977819441911798	0.0	response to stress
GO:0043207	16515	1256	3	1	2462	1	2	false	0.5101543460606558	0.8977819441911798	0.0	response to external biotic stimulus
GO:1901566	16515	1676	3	1	7864	3	2	false	0.5128356309206556	0.8977819441911798	0.0	organonitrogen compound biosynthetic process
GO:0042221	16515	3829	3	1	7281	1	1	false	0.5258893009187912	0.8977819441911798	0.0	response to chemical
GO:0006508	16515	1639	3	1	5250	2	1	false	0.526958967242649	0.8977819441911798	0.0	proteolysis
GO:0046914	16515	976	3	1	1729	1	1	false	0.564488143435167	0.9376435461645541	0.0	transition metal ion binding
GO:0019783	16515	355	3	1	622	1	1	false	0.5707395498392939	0.9376435461645541	9.176914798745161E-184	ubiquitin-like protein-specific protease activity
GO:0098542	16515	941	3	1	1609	1	2	false	0.5848353014288356	0.9439446970430329	0.0	defense response to other organism
GO:0008234	16515	622	3	1	1042	1	1	false	0.5969289827253581	0.946852869150568	3.040490279962583E-304	cysteine-type peptidase activity
GO:0043169	16515	1836	3	1	2941	1	1	false	0.6242774566465132	0.9569356475910382	0.0	cation binding
GO:0019538	16515	5250	3	2	8935	3	3	false	0.6300362904048815	0.9569356475910382	0.0	protein metabolic process
GO:0044271	16515	3707	3	1	5830	1	2	false	0.6358490566033003	0.9569356475910382	0.0	cellular nitrogen compound biosynthetic process
GO:0006464	16515	3764	3	2	4687	2	2	false	0.644891414680917	0.9569356475910382	0.0	cellular protein modification process
GO:0051707	16515	1254	3	1	1873	1	2	false	0.6695141484244481	0.9777032008737973	0.0	response to other organism
GO:0016740	16515	2841	3	1	6357	2	1	false	0.6941291458980873	0.9862425647198167	0.0	transferase activity
GO:0006807	16515	8339	3	3	9406	3	1	false	0.6968018120303053	0.9862425647198167	0.0	nitrogen compound metabolic process
GO:0036459	16515	260	3	1	355	1	2	false	0.732394366197207	0.9923076923076712	5.8410386919924E-89	thiol-dependent ubiquitinyl hydrolase activity
GO:0008270	16515	738	3	1	976	1	1	false	0.7561475409839682	0.9923076923076712	1.1877757905648653E-234	zinc ion binding
GO:0010033	16515	2958	3	1	3829	1	1	false	0.7725254635656792	0.9923076923076712	0.0	response to organic substance
GO:0016787	16515	3358	3	1	6357	2	1	false	0.7774784920661009	0.9923076923076712	0.0	hydrolase activity
GO:0009987	16515	12841	3	3	13878	3	1	false	0.7921516040267216	0.9923076923076712	0.0	cellular process
GO:0006596	16515	12	3	1	15	1	2	false	0.8000000000000007	0.9923076923076712	0.002197802197802196	polyamine biosynthetic process
GO:0044260	16515	6589	3	2	9167	3	2	false	0.8072478355527294	0.9923076923076712	0.0	cellular macromolecule metabolic process
GO:0032501	16515	6028	3	1	13878	3	1	false	0.8190509873980014	0.9923076923076712	0.0	multicellular organismal process
GO:0008150	16515	13878	3	3	14589	3	1	false	0.8607945342954457	0.9923076923076712	0.0	biological_process
GO:0071704	16515	8995	3	3	9406	3	1	false	0.874545178066278	0.9923076923076712	0.0	organic substance metabolic process
GO:0009058	16515	4757	3	1	9406	3	1	false	0.879295921929117	0.9923076923076712	0.0	biosynthetic process
GO:0044249	16515	4600	3	1	8896	3	2	false	0.8874224924639371	0.9923076923076712	0.0	cellular biosynthetic process
GO:1901576	16515	4681	3	1	9027	3	2	false	0.8884464649857995	0.9923076923076712	0.0	organic substance biosynthetic process
GO:0050896	16515	7281	3	1	13878	3	1	false	0.8926121448533996	0.9923076923076712	0.0	response to stimulus
GO:0034641	16515	5039	3	1	9147	3	2	false	0.909451659158212	0.9923076923076712	0.0	cellular nitrogen compound metabolic process
GO:0016567	16515	807	3	1	886	1	1	false	0.9108352144466583	0.9923076923076712	4.584485883610353E-115	protein ubiquitination
GO:0003674	16515	11969	3	2	14589	3	1	false	0.9148485249957446	0.9923076923076712	0.0	molecular_function
GO:0043170	16515	7606	3	2	8995	3	1	false	0.9358586414192498	0.9923076923076712	0.0	macromolecule metabolic process
GO:0016579	16515	257	3	1	274	1	2	false	0.9379562043795171	0.9923076923076712	2.134682099159855E-27	protein deubiquitination
GO:0046872	16515	1729	3	1	1836	1	1	false	0.9417211328980686	0.9923076923076712	1.6689959932889248E-176	metal ion binding
GO:0005488	16515	9221	3	1	11969	2	1	false	0.9473017807095734	0.9923076923076712	0.0	binding
GO:0050789	16515	8917	3	1	13878	3	2	false	0.9543376509749695	0.9923076923076712	0.0	regulation of biological process
GO:0070011	16515	1042	3	1	1074	1	1	false	0.9702048417134437	0.9923076923076712	4.27162281241786E-62	peptidase activity, acting on L-amino acid peptides
GO:0065007	16515	9584	3	1	13878	3	1	false	0.970392899401802	0.9923076923076712	0.0	biological regulation
GO:0032446	16515	886	3	1	1066	2	1	false	0.9716195861845441	0.9923076923076712	1.8746522401419E-209	protein modification by small protein conjugation
GO:0044238	16515	8708	3	2	9406	3	1	false	0.9843155035943677	0.9923076923076712	0.0	primary metabolic process
GO:0004843	16515	258	3	1	260	1	1	false	0.9923076923076712	0.9923076923076712	2.970002970003238E-5	thiol-dependent ubiquitin-specific protease activity
GO:0000000	16515	14589	3	3	0	0	0	true	1.0	1.0	1.0	Gene Ontology
