## Supplementary File S4 for "PIGNON: A protein-protein interaction-guided functional enrichment analysis for quantitative proteomics": table-mcl2_cluster1175-Parent-Child-Union-Benjamini-Hochberg.txt

ID	Pop.total	Pop.term	Study.total	Study.term	Pop.family	Study.family	nparents	is.trivial	p	p.adjusted	p.min	name
GO:0032153	16515	77	3	1	10934	1	1	false	0.007042253521152823	0.40778688524603784	1.9607369470800382E-198	cell division site
GO:0090141	16515	17	3	1	1327	1	4	false	0.012810851544843538	0.40778688524603784	3.213349141973578E-39	positive regulation of mitochondrial fission
GO:0040038	16515	4	3	1	285	1	3	false	0.014035087719297124	0.40778688524603784	3.7154592102300756E-9	polar body extrusion after meiotic divisions
GO:0051295	16515	4	3	1	248	1	2	false	0.01612903225806599	0.40778688524603784	6.500719337098668E-9	establishment of meiotic spindle localization
GO:2001022	16515	92	3	1	5155	1	4	false	0.017846750727502463	0.40778688524603784	8.404106979758346E-200	positive regulation of response to DNA damage stimulus
GO:0033206	16515	6	3	1	296	1	2	false	0.020270270270268412	0.40778688524603784	1.1264916533294944E-12	meiotic cytokinesis
GO:0110009	16515	3	3	1	147	1	1	false	0.020408163265305798	0.40778688524603784	1.928026761011412E-6	formin-nucleated actin cable organization
GO:0032154	16515	53	3	1	2409	1	2	false	0.02200083021999004	0.40778688524603784	4.4037664125714326E-110	cleavage furrow
GO:0032506	16515	33	3	1	1438	1	2	false	0.022948539638397818	0.40778688524603784	7.822045238400672E-68	cytokinetic process
GO:0090140	16515	26	3	1	1115	1	3	false	0.023318385650232257	0.40778688524603784	3.191807994039752E-53	regulation of mitochondrial fission
GO:0051653	16515	48	3	1	1999	1	2	false	0.024012006002980774	0.40778688524603784	7.978545923241578E-98	spindle localization
GO:0000266	16515	39	3	1	1586	1	2	false	0.024590163934434445	0.40778688524603784	5.0388461207193E-79	mitochondrial fission
GO:0019867	16515	192	3	1	6329	1	1	false	0.0303365460577784	0.43835438937484644	0.0	outer membrane
GO:0051293	16515	43	3	1	1175	1	4	false	0.036595744680842625	0.43835438937484644	1.2804917226751458E-79	establishment of spindle localization
GO:0005938	16515	301	3	1	7501	1	2	false	0.040127982935645394	0.43835438937484644	0.0	cell cortex
GO:0030046	16515	6	3	1	146	1	1	false	0.04109589041096024	0.43835438937484644	8.249082590406141E-11	parallel actin filament bundle assembly
GO:0032970	16515	356	3	1	8362	1	2	false	0.04257354699815175	0.43835438937484644	0.0	regulation of actin filament-based process
GO:0022412	16515	283	3	1	12909	2	3	false	0.04336643602075307	0.43835438937484644	0.0	cellular process involved in reproduction in multicellular organism
GO:0099024	16515	27	3	1	545	1	1	false	0.049541284403673384	0.43835438937484644	2.7455268777471744E-46	plasma membrane invagination
GO:0032535	16515	336	3	1	6554	1	2	false	0.051266402197240483	0.43835438937484644	0.0	regulation of cellular component size
GO:0007143	16515	23	3	1	430	1	3	false	0.05348837209303025	0.43835438937484644	1.2671379582047803E-38	female meiotic nuclear division
GO:0051017	16515	146	3	1	2669	1	2	false	0.054702135631222566	0.43835438937484644	3.781777130471261E-245	actin filament bundle assembly
GO:0051054	16515	176	3	1	3125	1	4	false	0.05632000000000494	0.43835438937484644	2.4225960600807973E-293	positive regulation of DNA metabolic process
GO:0036089	16515	7	3	1	114	1	3	false	0.06140350877193108	0.43835438937484644	2.4303191085944508E-11	cleavage furrow formation
GO:0048471	16515	689	3	1	10934	1	2	false	0.06301445033861992	0.43835438937484644	0.0	perinuclear region of cytoplasm
GO:0051052	16515	319	3	1	4959	1	3	false	0.06432748538003592	0.43835438937484644	0.0	regulation of DNA metabolic process
GO:0031968	16515	191	3	1	2950	1	4	false	0.06474576271196875	0.43835438937484644	1.8265409897980366E-306	organelle outer membrane
GO:0044089	16515	473	3	1	6743	1	3	false	0.07014681892349488	0.43835438937484644	0.0	positive regulation of cellular component biogenesis
GO:0080135	16515	675	3	1	8569	1	3	false	0.07877231882385485	0.43835438937484644	0.0	regulation of cellular response to stress
GO:0098573	16515	74	3	1	927	1	2	false	0.07982740021577615	0.43835438937484644	1.802561914876669E-111	intrinsic component of mitochondrial membrane
GO:0031224	16515	908	3	1	10934	1	2	false	0.08304371684683792	0.43835438937484644	0.0	intrinsic component of membrane
GO:0090148	16515	167	3	1	1951	1	1	false	0.08559712967708667	0.43835438937484644	7.609672645238063E-247	membrane fission
GO:0044087	16515	839	3	1	9710	1	2	false	0.08640576725030483	0.43835438937484644	0.0	regulation of cellular component biogenesis
GO:0051321	16515	213	3	1	2440	1	3	false	0.08729508196731296	0.43835438937484644	4.2679454732E-313	meiotic cell cycle
GO:1903046	16515	213	3	1	2347	1	3	false	0.09075415423944061	0.43835438937484644	2.479179046729534E-309	meiotic cell cycle process
GO:0031300	16515	343	3	1	3573	1	2	false	0.09599776098505103	0.43835438937484644	0.0	intrinsic component of organelle membrane
GO:0097435	16515	629	3	1	6509	1	1	false	0.09663542786886489	0.43835438937484644	0.0	supramolecular fiber organization
GO:0045739	16515	61	3	1	621	1	4	false	0.09822866344605921	0.43835438937484644	4.471302535958817E-86	positive regulation of DNA repair
GO:0051301	16515	649	3	1	12841	2	1	false	0.0985317910572472	0.43835438937484644	0.0	cell division
GO:0000910	16515	163	3	1	1639	1	3	false	0.0994508846858483	0.43835438937484644	8.826736767311948E-230	cytokinesis
GO:0031306	16515	22	3	1	218	1	2	false	0.10091743119265557	0.43835438937484644	1.2045865162406435E-30	intrinsic component of mitochondrial outer membrane
GO:0031975	16515	1126	3	1	10934	1	1	false	0.10298152551709304	0.43835438937484644	0.0	envelope
GO:0007005	16515	503	3	1	4814	1	1	false	0.10448691317015418	0.43835438937484644	0.0	mitochondrion organization
GO:0031334	16515	230	3	1	2175	1	4	false	0.1057471264367554	0.43835438937484644	5.345464E-318	positive regulation of protein-containing complex assembly
GO:0030029	16515	719	3	1	12841	2	1	false	0.10885400177192539	0.43835438937484644	0.0	actin filament-based process
GO:0032504	16515	704	3	1	6150	1	2	false	0.11447154471559436	0.43835438937484644	0.0	multicellular organism reproduction
GO:0010638	16515	583	3	1	5042	1	3	false	0.11562871876205244	0.43835438937484644	0.0	positive regulation of organelle organization
GO:0010822	16515	113	3	1	957	1	3	false	0.11807732497385952	0.43835438937484644	3.1393111470966166E-150	positive regulation of mitochondrion organization
GO:0051495	16515	211	3	1	1750	1	3	false	0.12057142857142165	0.43835438937484644	6.3205459415251435E-279	positive regulation of cytoskeleton organization
GO:0010821	16515	180	3	1	1486	1	2	false	0.12113055181694149	0.43835438937484644	1.777386942689652E-237	regulation of mitochondrion organization
GO:0005623	16515	1465	3	1	11845	1	1	false	0.12368087800810075	0.43835438937484644	0.0	cell
GO:0031967	16515	1126	3	1	9029	1	3	false	0.1247092701298217	0.43835438937484644	0.0	organelle envelope
GO:0051704	16515	905	3	1	13878	2	1	false	0.12617415293451653	0.43835438937484644	0.0	multi-organism process
GO:0090066	16515	453	3	1	3583	1	1	false	0.1264303656155096	0.43835438937484644	0.0	regulation of anatomical structure size
GO:0005739	16515	1076	3	1	8452	1	2	false	0.12730714623720743	0.43835438937484644	0.0	mitochondrion
GO:0043254	16515	397	3	1	3074	1	3	false	0.12914769030592826	0.43835438937484644	0.0	regulation of protein-containing complex assembly
GO:1902905	16515	191	3	1	1469	1	3	false	0.13002042205585843	0.43835438937484644	9.513506622658477E-246	positive regulation of supramolecular fiber organization
GO:0006259	16515	942	3	1	7103	1	2	false	0.1326200197101316	0.43835438937484644	0.0	DNA metabolic process
GO:0007017	16515	896	3	1	12841	2	1	false	0.13468928987860412	0.43835438937484644	0.0	microtubule-based process
GO:0051130	16515	1112	3	1	8217	1	3	false	0.13532919557018644	0.43835438937484644	0.0	positive regulation of cellular component organization
GO:1902903	16515	333	3	1	2441	1	2	false	0.13641950020457452	0.43835438937484644	0.0	regulation of supramolecular fiber organization
GO:0045010	16515	53	3	1	385	1	2	false	0.13766233766232436	0.43835438937484644	1.7054870074248435E-66	actin nucleation
GO:2000781	16515	34	3	1	245	1	3	false	0.13877551020409712	0.43835438937484644	1.912785961608993E-42	positive regulation of double-strand break repair
GO:0051656	16515	691	3	1	4820	1	2	false	0.14336099585058182	0.44576309647290285	0.0	establishment of organelle localization
GO:0051649	16515	801	3	1	5310	1	3	false	0.15084745762674312	0.4618252933495674	0.0	establishment of localization in cell
GO:0006282	16515	115	3	1	745	1	3	false	0.1543624161073284	0.4654260728084598	1.5912161007733195E-138	regulation of DNA repair
GO:0008092	16515	957	3	1	5904	1	1	false	0.16209349593456024	0.47485700249158047	0.0	cytoskeletal protein binding
GO:0051094	16515	1228	3	1	7511	1	3	false	0.16349354280371506	0.47485700249158047	0.0	positive regulation of developmental process
GO:2001020	16515	204	3	1	1239	1	2	false	0.16464891041165355	0.47485700249158047	6.72187288317118E-240	regulation of response to DNA damage stimulus
GO:0000003	16515	1253	3	1	13878	2	1	false	0.17242778495392852	0.48328350994129265	0.0	reproduction
GO:0022414	16515	1253	3	1	13878	2	2	false	0.17242778495392852	0.48328350994129265	0.0	reproductive process
GO:0007292	16515	107	3	1	580	1	1	false	0.18448275862072055	0.5052283393655701	8.609903056801501E-120	female gamete generation
GO:0012506	16515	733	3	1	3955	1	2	false	0.18533501896324933	0.5052283393655701	0.0	vesicle membrane
GO:0140013	16515	213	3	1	1122	1	2	false	0.18983957219248498	0.5105145252203313	5.072039602284252E-236	meiotic nuclear division
GO:0045935	16515	1094	3	1	5450	1	4	false	0.2007339449542124	0.5326140672785102	0.0	positive regulation of nucleobase-containing compound metabolic process
GO:0031966	16515	666	3	1	3192	1	2	false	0.20864661654163924	0.5463246933129764	0.0	mitochondrial membrane
GO:0022402	16515	1438	3	1	12841	2	2	false	0.21143718972495448	0.5464415682502071	0.0	cell cycle process
GO:0033043	16515	1180	3	1	5370	1	2	false	0.21973929236441067	0.5513614033790042	0.0	regulation of organelle organization
GO:0051128	16515	2242	3	1	10141	1	2	false	0.22108273345664592	0.5513614033790042	0.0	regulation of cellular component organization
GO:0097708	16515	2016	3	1	9006	1	2	false	0.22385076615705263	0.5513614033790042	0.0	intracellular vesicle
GO:0007049	16515	1553	3	1	12841	2	1	false	0.22726309152239643	0.5513614033790042	0.0	cell cycle
GO:0032592	16515	73	3	1	318	1	2	false	0.2295597484276892	0.5513614033790042	7.431659902502291E-74	integral component of mitochondrial membrane
GO:0050793	16515	2287	3	1	9945	1	2	false	0.22996480643445902	0.5513614033790042	0.0	regulation of developmental process
GO:0080134	16515	1277	3	1	5300	1	2	false	0.24094339622574185	0.5581727220536126	0.0	regulation of response to stress
GO:0048285	16515	1165	3	1	4814	1	1	false	0.2420024927300415	0.5581727220536126	0.0	organelle fission
GO:0048584	16515	2094	3	1	8465	1	3	false	0.24737152983037777	0.5581727220536126	0.0	positive regulation of response to stimulus
GO:0098805	16515	1574	3	1	6329	1	1	false	0.24869647653637014	0.5581727220536126	0.0	whole membrane
GO:0051493	16515	503	3	1	2019	1	2	false	0.2491332342744797	0.5581727220536126	0.0	regulation of cytoskeleton organization
GO:0005741	16515	171	3	1	685	1	2	false	0.2496350364963393	0.5581727220536126	1.9177414391202844E-166	mitochondrial outer membrane
GO:0043933	16515	1711	3	1	6509	1	1	false	0.2628667998149334	0.5746505786118584	0.0	protein-containing complex subunit organization
GO:0031325	16515	2641	3	1	9799	1	4	false	0.26951729768258487	0.5746505786118584	0.0	positive regulation of cellular metabolic process
GO:0031982	16515	2029	3	1	7507	1	1	false	0.270281071001217	0.5746505786118584	0.0	vesicle
GO:0009893	16515	2828	3	1	10458	1	3	false	0.2704149933068421	0.5746505786118584	0.0	positive regulation of metabolic process
GO:0051258	16515	269	3	1	991	1	1	false	0.2714429868819834	0.5746505786118584	8.008927511866082E-251	protein polymerization
GO:0008219	16515	1921	3	1	12841	2	1	false	0.2768279466967817	0.5790566803347976	0.0	cell death
GO:0010324	16515	545	3	1	1951	1	1	false	0.27934392619166115	0.5790566803347976	0.0	membrane invagination
GO:0031307	16515	21	3	1	74	1	2	false	0.2837837837837828	0.5791070467016155	6.602641431149535E-19	integral component of mitochondrial outer membrane
GO:0033554	16515	1926	3	1	6548	1	2	false	0.294135613927245	0.5791070467016155	0.0	cellular response to stress
GO:0051173	16515	2492	3	1	8444	1	3	false	0.29512079583070805	0.5791070467016155	0.0	positive regulation of nitrogen compound metabolic process
GO:0051640	16515	807	3	1	2730	1	1	false	0.295604395603829	0.5791070467016155	0.0	organelle localization
GO:0022603	16515	970	3	1	3247	1	2	false	0.2987372959656393	0.5791070467016155	0.0	regulation of anatomical structure morphogenesis
GO:0007010	16515	1441	3	1	4814	1	1	false	0.2993352721239803	0.5791070467016155	0.0	cytoskeleton organization
GO:0061024	16515	1951	3	1	6509	1	1	false	0.2997388231671678	0.5791070467016155	0.0	membrane organization
GO:2000779	16515	78	3	1	253	1	2	false	0.3083003952568964	0.5899209486165614	2.4613275766179242E-67	regulation of double-strand break repair
GO:0030838	16515	96	3	1	293	1	5	false	0.32764505119454285	0.6170808389665452	6.608976353231803E-80	positive regulation of actin filament polymerization
GO:0010604	16515	2560	3	1	7739	1	3	false	0.33079209200210213	0.6170808389665452	0.0	positive regulation of macromolecule metabolic process
GO:0031410	16515	2016	3	1	6076	1	2	false	0.33179723502221276	0.6170808389665452	0.0	cytoplasmic vesicle
GO:0031090	16515	3159	3	1	9284	1	2	false	0.3402628177536116	0.6269657475274881	0.0	organelle membrane
GO:0030659	16515	712	3	1	2028	1	2	false	0.3510848126235035	0.6390810276679821	0.0	cytoplasmic vesicle membrane
GO:0032273	16515	130	3	1	368	1	3	false	0.35326086956521624	0.6390810276679821	3.695835208890917E-103	positive regulation of protein polymerization
GO:0030832	16515	171	3	1	470	1	2	false	0.36382978723410797	0.6522714203566441	3.977931435994283E-133	regulation of actin filament length
GO:0065008	16515	3583	3	1	9584	1	1	false	0.373852253754843	0.655015673981132	0.0	regulation of biological quality
GO:0098590	16515	2390	3	1	6329	1	2	false	0.37762679728146903	0.655015673981132	0.0	plasma membrane region
GO:0032956	16515	318	3	1	840	1	3	false	0.37857142857143167	0.655015673981132	3.5348060425045305E-241	regulation of actin cytoskeleton organization
GO:0048583	16515	3777	3	1	9953	1	2	false	0.3794835727913067	0.655015673981132	0.0	regulation of response to stimulus
GO:0061572	16515	147	3	1	385	1	1	false	0.3818181818181473	0.655015673981132	1.57468648819635E-110	actin filament bundle organization
GO:0022607	16515	2668	3	1	6683	1	2	false	0.3992219063298667	0.6790184560653288	0.0	cellular component assembly
GO:0031301	16515	317	3	1	775	1	2	false	0.409032258064578	0.6829814573370282	6.900865278479719E-227	integral component of organelle membrane
GO:0030036	16515	629	3	1	1519	1	2	false	0.41408821593183887	0.6829814573370282	0.0	actin cytoskeleton organization
GO:0019219	16515	2640	3	1	6350	1	4	false	0.4157480314960086	0.6829814573370282	0.0	regulation of nucleobase-containing compound metabolic process
GO:0031323	16515	4758	3	1	11275	1	3	false	0.4219955654100258	0.6829814573370282	0.0	regulation of cellular metabolic process
GO:0006974	16515	813	3	1	1926	1	1	false	0.4221183800622416	0.6829814573370282	0.0	cellular response to DNA damage stimulus
GO:0003779	16515	408	3	1	957	1	1	false	0.4263322884011807	0.6829814573370282	1.0609776100054898E-282	actin binding
GO:0019222	16515	5105	3	1	11880	1	2	false	0.42971380471658216	0.6829814573370282	0.0	regulation of metabolic process
GO:0006281	16515	517	3	1	1201	1	2	false	0.4304746044962485	0.6829814573370282	0.0	DNA repair
GO:0044085	16515	2890	3	1	6683	1	1	false	0.43244052072595757	0.6829814573370282	0.0	cellular component biogenesis
GO:0009653	16515	2361	3	1	5265	1	2	false	0.448433048434521	0.6976547388781777	0.0	anatomical structure morphogenesis
GO:0006302	16515	232	3	1	517	1	1	false	0.4487427466151093	0.6976547388781777	1.0048723200406124E-153	double-strand break repair
GO:0000226	16515	727	3	1	1603	1	2	false	0.4535246412975962	0.6996232838621833	0.0	microtubule cytoskeleton organization
GO:0032271	16515	210	3	1	456	1	2	false	0.46052631578949305	0.7035353535352696	5.950381232648574E-136	regulation of protein polymerization
GO:0051641	16515	2730	3	1	5875	1	1	false	0.46468085106490864	0.7035353535352696	0.0	cellular localization
GO:0007015	16515	385	3	1	825	1	2	false	0.466666666666611	0.7035353535352696	1.0057800375768117E-246	actin filament organization
GO:0005740	16515	703	3	1	1492	1	2	false	0.47117962466469165	0.7049980850246139	0.0	mitochondrial envelope
GO:0090304	16515	3833	3	1	8019	1	2	false	0.4779897742858977	0.7076532815606865	0.0	nucleic acid metabolic process
GO:0006950	16515	3575	3	1	7281	1	1	false	0.4910039829684965	0.7076532815606865	0.0	response to stress
GO:0065003	16515	1426	3	1	2900	1	2	false	0.49172413793162234	0.7076532815606865	0.0	protein-containing complex assembly
GO:0006139	16515	4384	3	1	8848	1	5	false	0.49547920433637904	0.7076532815606865	0.0	nucleobase-containing compound metabolic process
GO:0110053	16515	250	3	1	502	1	3	false	0.49800796812737497	0.7076532815606865	2.154254828503576E-150	regulation of actin filament organization
GO:0070649	16515	3	3	1	6	1	2	false	0.4999999999999997	0.7076532815606865	0.04999999999999996	formin-nucleated actin cable assembly
GO:0008154	16515	196	3	1	385	1	1	false	0.5090909090908372	0.7076532815606865	3.3272907637853035E-115	actin polymerization or depolymerization
GO:0046483	16515	4528	3	1	8863	1	1	false	0.5108879611877025	0.7076532815606865	0.0	heterocycle metabolic process
GO:0051171	16515	4412	3	1	8635	1	2	false	0.5109438332384818	0.7076532815606865	0.0	regulation of nitrogen compound metabolic process
GO:0071944	16515	5612	3	1	10934	1	1	false	0.5132613865040625	0.7076532815606865	0.0	cell periphery
GO:0080090	16515	4581	3	1	8908	1	2	false	0.5142568477784497	0.7076532815606865	0.0	regulation of primary metabolic process
GO:0006725	16515	4570	3	1	8863	1	1	false	0.5156267629462289	0.7076532815606865	0.0	cellular aromatic compound metabolic process
GO:0005737	16515	6076	3	1	11683	1	2	false	0.5200718993428045	0.7088651230768362	0.0	cytoplasm
GO:1901360	16515	4777	3	1	8995	1	1	false	0.5310728182328325	0.7189353117573718	0.0	organic cyclic compound metabolic process
GO:0019953	16515	687	3	1	1253	1	2	false	0.5482841181164466	0.7357537550286142	0.0	sexual reproduction
GO:0034641	16515	5039	3	1	9147	1	2	false	0.5508910025088619	0.7357537550286142	0.0	cellular nitrogen compound metabolic process
GO:0048609	16515	698	3	1	1253	1	2	false	0.5570630486829465	0.7390369779193757	0.0	multicellular organismal reproductive process
GO:0061640	16515	92	3	1	163	1	1	false	0.564417177914114	0.7438345589729053	5.277687342196373E-48	cytoskeleton-dependent cytokinesis
GO:0016020	16515	6329	3	1	10934	1	1	false	0.5788366563045235	0.7531908699083578	0.0	membrane
GO:0060255	16515	4602	3	1	7947	1	2	false	0.5790864477184862	0.7531908699083578	0.0	regulation of macromolecule metabolic process
GO:0048522	16515	4621	3	1	12886	2	3	false	0.5886318945909153	0.7595697275176173	0.0	positive regulation of cellular process
GO:0030041	16515	173	3	1	292	1	2	false	0.5924657534247056	0.7595697275176173	4.016576536202526E-85	actin filament polymerization
GO:0098588	16515	1881	3	1	3159	1	1	false	0.5954415954409462	0.7595697275176173	0.0	bounding membrane of organelle
GO:0032502	16515	5265	3	1	13878	2	1	false	0.6148445949070811	0.773699256718207	0.0	developmental process
GO:0048518	16515	5275	3	1	13878	2	2	false	0.6157384858932995	0.773699256718207	0.0	positive regulation of biological process
GO:0008064	16515	170	3	1	275	1	3	false	0.618181818181884	0.773699256718207	7.769103243322687E-79	regulation of actin polymerization or depolymerization
GO:0005515	16515	5904	3	1	9221	1	1	false	0.6402776271612878	0.7941836464170963	0.0	protein binding
GO:0044703	16515	843	3	1	1312	1	2	false	0.6425304878047864	0.7941836464170963	0.0	multi-organism reproductive process
GO:0030833	16515	156	3	1	240	1	3	false	0.6500000000000186	0.7984567901234796	6.08692093917525E-67	regulation of actin filament polymerization
GO:0051179	16515	5875	3	1	13878	2	1	false	0.6674714852900016	0.8148885004460755	0.0	localization
GO:0032501	16515	6028	3	1	13878	2	1	false	0.6800651759953393	0.825201036726052	0.0	multicellular organismal process
GO:0034622	16515	991	3	1	1426	1	1	false	0.6949509116407051	0.8381529176757595	0.0	cellular protein-containing complex assembly
GO:0051716	16515	5952	3	1	13037	2	2	false	0.7046775995641958	0.8447641103209335	0.0	cellular response to stimulus
GO:0044260	16515	6589	3	1	9167	1	2	false	0.7187738627761757	0.8565029861823891	0.0	cellular macromolecule metabolic process
GO:0071840	16515	6683	3	1	13878	2	1	false	0.7312312569110183	0.8661608340791228	0.0	cellular component organization or biogenesis
GO:0006996	16515	4814	3	1	6509	1	1	false	0.7395913350707962	0.8708797377460855	0.0	organelle organization
GO:0007276	16515	580	3	1	773	1	2	false	0.7503234152650463	0.878319762574966	6.572703527412539E-188	gamete generation
GO:0016043	16515	6509	3	1	12854	2	2	false	0.7563580887694212	0.8802061968720165	0.0	cellular component organization
GO:0005488	16515	9221	3	1	11969	1	1	false	0.7704068844477681	0.8903858136323283	0.0	binding
GO:0050896	16515	7281	3	1	13878	2	1	false	0.7740539987858934	0.8903858136323283	0.0	response to stimulus
GO:0043227	16515	7507	3	1	9283	1	1	false	0.808682537973074	0.9222514506751978	0.0	membrane-bounded organelle
GO:0043231	16515	7335	3	1	9029	1	2	false	0.812382323626683	0.9222514506751978	0.0	intracellular membrane-bounded organelle
GO:0051234	16515	4792	3	1	5875	1	1	false	0.8156595744665065	0.9222514506751978	0.0	establishment of localization
GO:0016021	16515	749	3	1	908	1	1	false	0.8248898678410735	0.9274185519795121	3.3519406952242996E-182	integral component of membrane
GO:0043229	16515	9004	3	1	10673	1	2	false	0.8436240981907518	0.9386201044655123	0.0	intracellular organelle
GO:0043170	16515	7606	3	1	8995	1	1	false	0.8455808782695051	0.9386201044655123	0.0	macromolecule metabolic process
GO:0043226	16515	9283	3	1	10934	1	1	false	0.849003109566795	0.9386201044655123	0.0	organelle
GO:0009987	16515	12841	3	2	13878	2	1	false	0.8561333170471993	0.9412736469192965	0.0	cellular process
GO:0005886	16515	5537	3	1	6400	1	2	false	0.8651562500031486	0.9417935258620502	0.0	plasma membrane
GO:0050794	16515	8239	3	1	12995	2	2	false	0.8660714333304281	0.9417935258620502	0.0	regulation of cellular process
GO:0050789	16515	8917	3	1	13878	2	2	false	0.8722301361263364	0.9433358537453311	0.0	regulation of biological process
GO:0006807	16515	8339	3	1	9406	1	1	false	0.8865617690907434	0.9477650029825617	0.0	nitrogen compound metabolic process
GO:0005622	16515	10525	3	1	11845	1	1	false	0.8885605740914505	0.9477650029825617	0.0	intracellular
GO:0008152	16515	9406	3	1	13878	2	1	false	0.8961792902955413	0.9477650029825617	0.0	metabolic process
GO:0044237	16515	8863	3	1	13059	2	2	false	0.8967759585791586	0.9477650029825617	0.0	cellular metabolic process
GO:0065007	16515	9584	3	1	13878	2	1	false	0.9042804921127321	0.9477650029825617	0.0	biological regulation
GO:0008150	16515	13878	3	2	14589	2	1	false	0.904901259129079	0.9477650029825617	0.0	biological_process
GO:0048856	16515	4812	3	1	5265	1	1	false	0.9139601139625344	0.9522411658562532	0.0	anatomical structure development
GO:0110165	16515	10934	3	1	11845	1	1	false	0.9230899113551975	0.954573147562976	0.0	cellular anatomical entity
GO:0044238	16515	8708	3	1	9406	1	1	false	0.9257920476364541	0.954573147562976	0.0	primary metabolic process
GO:0006915	16515	1695	3	1	1819	1	1	false	0.9318306761956433	0.9558469307367682	6.637702222380925E-196	apoptotic process
GO:0012501	16515	1819	3	1	1921	1	1	false	0.9469026548681181	0.966326299070541	1.7730777300949983E-172	programmed cell death
GO:0071704	16515	8995	3	1	9406	1	1	false	0.9563044864969051	0.9677584797929262	0.0	organic substance metabolic process
GO:0000280	16515	1122	3	1	1165	1	1	false	0.9630901287558652	0.9677584797929262	1.861771880780646E-79	nuclear division
GO:0005575	16515	11845	3	1	14589	2	1	false	0.9646337806792729	0.9677584797929262	0.0	cellular_component
GO:0003674	16515	11969	3	1	14589	2	1	false	0.9677584797929262	0.9677584797929262	0.0	molecular_function
GO:0000000	16515	14589	3	2	0	0	0	true	1.0	1.0	1.0	Gene Ontology
