## Supplementary File S4 for "PIGNON: A protein-protein interaction-guided functional enrichment analysis for quantitative proteomics": table-mcl2_cluster1176-Parent-Child-Union-Benjamini-Hochberg.txt

ID	Pop.total	Pop.term	Study.total	Study.term	Pop.family	Study.family	nparents	is.trivial	p	p.adjusted	p.min	name
GO:0071071	16515	8	3	1	3046	1	4	false	0.0026263952724837575	0.30165492380795833	5.491320771673176E-24	regulation of phospholipid biosynthetic process
GO:0060696	16515	3	3	1	863	1	4	false	0.0034762456546926896	0.30165492380795833	9.367636657029403E-9	regulation of phospholipid catabolic process
GO:0008655	16515	11	3	1	3039	2	2	false	0.0072273089727961015	0.30165492380795833	1.990613623273E-31	pyrimidine-containing compound salvage
GO:0006739	16515	25	3	1	9406	3	1	false	0.007953303048081195	0.30165492380795833	7.402611908728107E-75	NADP metabolic process
GO:0043101	16515	15	3	1	3040	2	3	false	0.009845690237422633	0.30165492380795833	7.73428312377443E-41	purine-containing compound salvage
GO:0042802	16515	603	3	2	5904	2	1	false	0.010415848906907652	0.30165492380795833	0.0	identical protein binding
GO:0043094	16515	31	3	1	8863	3	1	false	0.010457578257823969	0.30165492380795833	3.654518080227589E-89	cellular metabolic compound salvage
GO:0006099	16515	33	3	1	8712	3	2	false	0.011321941385545181	0.30165492380795833	8.732724374914446E-94	tricarboxylic acid cycle
GO:0006740	16515	14	3	1	1106	1	3	false	0.012658227848099186	0.30165492380795833	2.310553054788751E-32	NADPH regeneration
GO:0031907	16515	52	3	1	4012	1	2	false	0.012961116650072473	0.30165492380795833	4.7428182217516905E-120	microbody lumen
GO:1904724	16515	54	3	1	4039	1	2	false	0.013369645951980643	0.30165492380795833	6.012879368895791E-124	tertiary granule lumen
GO:0072350	16515	13	3	1	923	1	1	false	0.014084507042256535	0.30165492380795833	1.9209937514582103E-29	tricarboxylic acid metabolic process
GO:0042579	16515	130	3	1	8452	1	2	false	0.0153809749171286	0.30165492380795833	5.483134971118979E-291	microbody
GO:0007031	16515	84	3	1	4814	1	1	false	0.017449106771957813	0.30165492380795833	3.207717344538158E-183	peroxisome organization
GO:0046983	16515	799	3	2	5904	2	1	false	0.018294921006106152	0.30165492380795833	0.0	protein dimerization activity
GO:0009163	16515	33	3	1	1756	1	4	false	0.018792710706150795	0.30165492380795833	1.0017863118988829E-70	nucleoside biosynthetic process
GO:0019206	16515	7	3	1	359	1	2	false	0.01949860724233951	0.30165492380795833	6.955502750173419E-15	nucleoside kinase activity
GO:0072528	16515	49	3	1	4340	2	5	false	0.02245574645555852	0.3246481344774347	4.626246233603248E-116	pyrimidine-containing compound biosynthetic process
GO:0046660	16515	102	3	1	4349	1	2	false	0.02345366750977665	0.3246481344774347	2.4301745689388173E-209	female sex differentiation
GO:0019205	16515	38	3	1	1426	1	1	false	0.026647966339404094	0.3504207573631638	1.196691026932468E-75	nucleobase-containing compound kinase activity
GO:0009116	16515	92	3	1	6217	2	3	false	0.029379628945177424	0.3536414150400578	2.3943490706463975E-207	nucleoside metabolic process
GO:0072527	16515	89	3	1	8468	3	4	false	0.031203884841846767	0.3536414150400578	7.026501561340302E-214	pyrimidine-containing compound metabolic process
GO:1904813	16515	124	3	1	3948	1	2	false	0.031408308004040375	0.3536414150400578	1.1881592880031859E-238	ficolin-1-rich granule lumen
GO:1903725	16515	69	3	1	2098	1	3	false	0.03288846520496733	0.3536414150400578	3.309279223849471E-131	regulation of phospholipid metabolic process
GO:0019637	16515	1008	3	2	9042	3	2	false	0.03448678584838062	0.3536414150400578	0.0	organophosphate metabolic process
GO:0050994	16515	50	3	1	1379	1	3	false	0.036258158085588806	0.3536414150400578	7.858812527943365E-93	regulation of lipid catabolic process
GO:0043574	16515	68	3	1	1873	1	1	false	0.03630539241856107	0.3536414150400578	2.4920305331309174E-126	peroxisomal transport
GO:0006102	16515	6	3	1	156	1	2	false	0.038461538461537624	0.3590972370955975	5.506092625948719E-11	isocitrate metabolic process
GO:0006749	16515	51	3	1	1288	1	4	false	0.03959627329190999	0.3590972370955975	1.0485244668616733E-92	glutathione metabolic process
GO:0045137	16515	195	3	1	4647	1	3	false	0.04196255648803716	0.36701531542792504	0.0	development of primary sexual characteristics
GO:0090407	16515	624	3	2	4895	3	2	false	0.044557255247054284	0.36701531542792504	0.0	organophosphate biosynthetic process
GO:0034404	16515	80	3	1	3543	2	3	false	0.04465585586955742	0.36701531542792504	1.9738434266758822E-165	nucleobase-containing small molecule biosynthetic process
GO:0046890	16515	164	3	1	3371	1	3	false	0.04865025215060777	0.37929125064129493	5.186853847949471E-284	regulation of lipid biosynthetic process
GO:0006575	16515	152	3	1	9147	3	2	false	0.04903384989279098	0.37929125064129493	0.0	cellular modified amino acid metabolic process
GO:1901659	16515	37	3	1	732	1	2	false	0.050546448087446634	0.3798204527713847	3.5784920184939746E-63	glycosyl compound biosynthetic process
GO:0072662	16515	67	3	1	1189	1	2	false	0.05634987384358088	0.38938673731822493	2.2276498160796363E-111	protein localization to peroxisome
GO:0060205	16515	311	3	1	5414	1	3	false	0.057443664573323054	0.38938673731822493	0.0	cytoplasmic vesicle lumen
GO:0031983	16515	312	3	1	5425	1	2	false	0.05751152073716004	0.38938673731822493	0.0	vesicle lumen
GO:0050661	16515	45	3	1	779	1	2	false	0.05776636713735204	0.38938673731822493	3.321805100676201E-74	NADP binding
GO:0009395	16515	34	3	1	561	1	3	false	0.0606060606060629	0.38938673731822493	2.8095326279632123E-55	phospholipid catabolic process
GO:0008406	16515	190	3	1	3130	1	3	false	0.06070287539941909	0.38938673731822493	2.37475346809446E-310	gonad development
GO:0051287	16515	53	3	1	779	1	2	false	0.0680359435173265	0.4083427039172321	1.4640026981752435E-83	NAD binding
GO:0044242	16515	183	3	1	2688	1	3	false	0.06808035714276779	0.4083427039172321	1.7834230815785034E-289	cellular lipid catabolic process
GO:0019216	16515	359	3	1	5255	1	2	false	0.06831588962873845	0.4083427039172321	0.0	regulation of lipid metabolic process
GO:0006260	16515	248	3	1	3359	1	2	false	0.07383149746939568	0.43150408521002365	0.0	DNA replication
GO:0046434	16515	103	3	1	2603	2	2	false	0.07758829683571775	0.4436026536476906	1.2305227456958408E-187	organophosphate catabolic process
GO:0048608	16515	399	3	1	4990	1	3	false	0.0799599198397888	0.4474352961247756	0.0	reproductive structure development
GO:0043648	16515	81	3	1	923	1	1	false	0.08775731310944378	0.48083694474549404	1.421463585521689E-118	dicarboxylic acid metabolic process
GO:0006220	16515	55	3	1	604	1	2	false	0.09105960264902442	0.4887484795243556	1.7703416930682806E-79	pyrimidine nucleotide metabolic process
GO:0044281	16515	1811	3	2	9406	3	1	false	0.09690580623423609	0.48874928057839195	0.0	small molecule metabolic process
GO:0061458	16515	403	3	1	4127	1	1	false	0.0976496244244016	0.48874928057839195	0.0	reproductive system development
GO:0048037	16515	463	3	1	9221	2	1	false	0.09790692799977299	0.48874928057839195	0.0	cofactor binding
GO:0016042	16515	268	3	1	2721	1	2	false	0.09849320102910561	0.48874928057839195	0.0	lipid catabolic process
GO:1901657	16515	112	3	1	1073	1	1	false	0.10438024231125015	0.5040459965928891	2.9935068984505485E-155	glycosyl compound metabolic process
GO:0006790	16515	325	3	1	8863	3	1	false	0.10603481295708653	0.5040459965928891	0.0	sulfur compound metabolic process
GO:0009123	16515	63	3	1	587	1	1	false	0.10732538330494977	0.5040459965928891	2.355983453027539E-86	nucleoside monophosphate metabolic process
GO:0009124	16515	40	3	1	362	1	2	false	0.11049723756907039	0.5098381312397458	3.428455897747475E-54	nucleoside monophosphate biosynthetic process
GO:0006979	16515	409	3	1	3575	1	1	false	0.11440559440541531	0.5187701953211074	0.0	response to oxidative stress
GO:0000287	16515	202	3	1	1729	1	1	false	0.1168305378831269	0.5207869739535996	6.034098798833077E-270	magnesium ion binding
GO:0072522	16515	282	3	1	4466	2	6	false	0.12231362104248568	0.5361413722362288	0.0	purine-containing compound biosynthetic process
GO:0072663	16515	67	3	1	534	1	2	false	0.1254681647940335	0.5398390826702153	4.949129138311432E-87	establishment of protein localization to peroxisome
GO:0051186	16515	395	3	1	8863	3	1	false	0.12784546833909566	0.5398390826702153	0.0	cofactor metabolic process
GO:0009058	16515	4757	3	3	9406	3	1	false	0.12931506543050786	0.5398390826702153	0.0	biosynthetic process
GO:0006259	16515	942	3	1	7103	1	2	false	0.1326200197101316	0.5443762232887719	0.0	DNA metabolic process
GO:0031329	16515	772	3	1	5738	1	3	false	0.13454165214361283	0.5443762232887719	0.0	regulation of cellular catabolic process
GO:0044249	16515	4600	3	3	8896	3	2	false	0.138214102002934	0.5471828825600272	0.0	cellular biosynthetic process
GO:1901576	16515	4681	3	3	9027	3	2	false	0.1393963997396267	0.5471828825600272	0.0	organic substance biosynthetic process
GO:0009162	16515	9	3	1	63	1	1	false	0.14285714285714232	0.5474980532944277	4.2251694517571955E-11	deoxyribonucleoside monophosphate metabolic process
GO:0008654	16515	240	3	1	4756	3	4	false	0.14390551752798364	0.5474980532944277	0.0	phospholipid biosynthetic process
GO:1901615	16515	460	3	1	8995	3	1	false	0.1457219153255131	0.5474980532944277	0.0	organic hydroxy compound metabolic process
GO:0009894	16515	925	3	1	6072	1	2	false	0.15233860342603214	0.5568945110592942	0.0	regulation of catabolic process
GO:0050839	16515	471	3	1	5904	2	1	false	0.15320100431206904	0.5568945110592942	0.0	cell adhesion molecule binding
GO:0003006	16515	848	3	1	5486	1	2	false	0.15457528253737063	0.5568945110592942	0.0	developmental process involved in reproduction
GO:0006091	16515	491	3	1	8863	3	1	false	0.15717620555128736	0.5586127305403862	0.0	generation of precursor metabolites and energy
GO:0101002	16515	124	3	1	775	1	1	false	0.16000000000001335	0.5610666666667136	2.66032229604069E-147	ficolin-1-rich granule
GO:0006625	16515	67	3	1	407	1	3	false	0.1646191646191446	0.563562428896403	1.6540410976332239E-78	protein targeting to peroxisome
GO:0046907	16515	1873	3	1	11294	1	3	false	0.1658402691697457	0.563562428896403	0.0	intracellular transport
GO:0034641	16515	5039	3	3	9147	3	2	false	0.16714018803771646	0.563562428896403	0.0	cellular nitrogen compound metabolic process
GO:0072521	16515	511	3	1	8470	3	5	false	0.17031086098479142	0.5669842587215208	0.0	purine-containing compound metabolic process
GO:0071897	16515	390	3	1	4242	2	3	false	0.1754426630046445	0.5767677546277687	0.0	DNA biosynthetic process
GO:0046134	16515	14	3	1	78	1	3	false	0.17948717948717588	0.5827793605571266	9.768201397951621E-16	pyrimidine nucleoside biosynthetic process
GO:0140029	16515	848	3	1	12841	3	2	false	0.18533363143137765	0.5944237203225893	0.0	exocytic process
GO:0048284	16515	909	3	1	4814	1	1	false	0.18882426256798787	0.5983226633178411	0.0	organelle fusion
GO:0070820	16515	152	3	1	775	1	1	false	0.1961290322580852	0.6111837327523661	6.923303769481057E-166	tertiary granule
GO:0006103	16515	16	3	1	81	1	1	false	0.1975308641975328	0.6111837327523661	2.9767139749970775E-17	2-oxoglutarate metabolic process
GO:1901265	16515	685	3	1	3307	1	2	false	0.20713637738139357	0.6281804160385304	0.0	nucleoside phosphate binding
GO:0009719	16515	1513	3	1	7281	1	1	false	0.20780112621806898	0.6281804160385304	0.0	response to endogenous stimulus
GO:0006644	16515	380	3	1	3365	2	3	false	0.21313161116803767	0.6358416440010131	0.0	phospholipid metabolic process
GO:0006955	16515	1668	3	1	7504	1	2	false	0.2222814498935122	0.6358416440010131	0.0	immune response
GO:0097708	16515	2016	3	1	9006	1	2	false	0.22385076615705263	0.6358416440010131	0.0	intracellular vesicle
GO:0030141	16515	775	3	1	3456	1	2	false	0.2242476851854247	0.6358416440010131	0.0	secretory granule
GO:0009157	16515	9	3	1	40	1	2	false	0.22500000000000145	0.6358416440010131	3.657124400158464E-9	deoxyribonucleoside monophosphate biosynthetic process
GO:0036094	16515	1120	3	1	9221	2	1	false	0.2281823462022756	0.6358416440010131	0.0	small molecule binding
GO:0019136	16515	3	3	1	13	1	2	false	0.23076923076923084	0.6358416440010131	0.0034965034965034974	deoxynucleoside kinase activity
GO:0006518	16515	763	3	1	6170	2	2	false	0.23205082767226917	0.6358416440010131	0.0	peptide metabolic process
GO:0015980	16515	256	3	1	1103	1	2	false	0.2320942883045523	0.6358416440010131	1.0277905094124506E-258	energy derivation by oxidation of organic compounds
GO:0072594	16515	534	3	1	2220	1	2	false	0.24054054054040105	0.6435880524878511	0.0	establishment of protein localization to organelle
GO:0048545	16515	358	3	1	1482	1	3	false	0.24156545209177674	0.6435880524878511	0.0	response to steroid hormone
GO:0006213	16515	33	3	1	136	1	2	false	0.242647058823529	0.6435880524878511	2.3500689946253996E-32	pyrimidine nucleoside metabolic process
GO:0000003	16515	1253	3	1	13878	3	1	false	0.2471573889782242	0.6435880524878511	0.0	reproduction
GO:0022414	16515	1253	3	1	13878	3	2	false	0.2471573889782242	0.6435880524878511	0.0	reproductive process
GO:0001775	16515	1263	3	1	12841	3	1	false	0.26701847533669537	0.6721443409998512	0.0	cell activation
GO:0006793	16515	3009	3	2	8863	3	1	false	0.2674964151954986	0.6721443409998512	0.0	phosphorus metabolic process
GO:0031982	16515	2029	3	1	7507	1	1	false	0.270281071001217	0.6721443409998512	0.0	vesicle
GO:0044255	16515	922	3	1	8924	3	2	false	0.2790583254679458	0.6721443409998512	0.0	cellular lipid metabolic process
GO:1901293	16515	359	3	1	3424	3	3	false	0.2827912550763648	0.6721443409998512	0.0	nucleoside phosphate biosynthetic process
GO:0033993	16515	838	3	1	2958	1	1	false	0.28329952670773073	0.6721443409998512	0.0	response to lipid
GO:0007548	16515	241	3	1	848	1	1	false	0.2841981132074701	0.6721443409998512	5.007512246222941E-219	sex differentiation
GO:0140352	16515	1405	3	1	13247	3	2	false	0.285650260667462	0.6721443409998512	0.0	export from cell
GO:0014070	16515	845	3	1	2958	1	1	false	0.2856659905346113	0.6721443409998512	0.0	response to organic cyclic compound
GO:0044283	16515	568	3	1	5316	3	2	false	0.28756067307214245	0.6721443409998512	0.0	small molecule biosynthetic process
GO:0006082	16515	1019	3	1	9265	3	3	false	0.2950207417402661	0.6721443409998512	0.0	organic acid metabolic process
GO:0006605	16515	406	3	1	1362	1	1	false	0.29809104258455543	0.6721443409998512	0.0	protein targeting
GO:0055114	16515	1051	3	1	9406	3	1	false	0.29917915348211505	0.6721443409998512	0.0	oxidation-reduction process
GO:0061024	16515	1951	3	1	6509	1	1	false	0.2997388231671678	0.6721443409998512	0.0	membrane organization
GO:0016050	16515	1460	3	1	4814	1	1	false	0.3032820938934419	0.6721443409998512	0.0	vesicle organization
GO:0009725	16515	915	3	1	2964	1	2	false	0.3087044534412168	0.6721443409998512	0.0	response to hormone
GO:0006066	16515	320	3	1	1883	2	2	false	0.3110779766161035	0.6721443409998512	0.0	alcohol metabolic process
GO:0008152	16515	9406	3	3	13878	3	1	false	0.311307534642788	0.6721443409998512	0.0	metabolic process
GO:0002263	16515	642	3	1	2060	1	3	false	0.311650485436776	0.6721443409998512	0.0	cell activation involved in immune response
GO:0044237	16515	8863	3	3	13059	3	2	false	0.31258291817970607	0.6721443409998512	0.0	cellular metabolic process
GO:0046903	16515	1477	3	1	4702	1	1	false	0.3141216503625501	0.6721443409998512	0.0	secretion
GO:0012505	16515	3456	3	1	10934	1	3	false	0.31607828791008497	0.6721443409998512	0.0	endomembrane system
GO:1901135	16515	1073	3	1	8995	3	1	false	0.3169045562128576	0.6721443409998512	0.0	carbohydrate derivative metabolic process
GO:0008610	16515	616	3	1	5059	3	2	false	0.322671760851707	0.6789013848319916	0.0	lipid biosynthetic process
GO:0055086	16515	656	3	1	5306	3	2	false	0.3269885248940337	0.6817396313347027	0.0	nucleobase-containing small molecule metabolic process
GO:0006887	16515	848	3	1	2563	1	3	false	0.3308622707766385	0.6817396313347027	0.0	exocytosis
GO:0031410	16515	2016	3	1	6076	1	2	false	0.33179723502221276	0.6817396313347027	0.0	cytoplasmic vesicle
GO:0006629	16515	1169	3	1	8996	3	2	false	0.34140864457578435	0.6960501823521805	0.0	lipid metabolic process
GO:0006753	16515	587	3	1	3053	2	3	false	0.34762296844730556	0.6983073348821711	0.0	nucleoside phosphate metabolic process
GO:0043174	16515	16	3	1	46	1	2	false	0.34782608695651873	0.6983073348821711	1.0085791267978135E-12	nucleoside salvage
GO:1901137	16515	671	3	1	4911	3	2	false	0.35650412516523744	0.7103074615034656	0.0	carbohydrate derivative biosynthetic process
GO:0031974	16515	3948	3	1	10934	1	1	false	0.36107554417561966	0.7140065272044208	0.0	membrane-enclosed lumen
GO:0034654	16515	3033	3	2	4963	2	5	false	0.3734225773736057	0.7329114764870022	0.0	nucleobase-containing compound biosynthetic process
GO:0043299	16515	502	3	1	1308	1	2	false	0.38379204892976326	0.7457794777084904	0.0	leukocyte degranulation
GO:0045184	16515	1978	3	1	5129	1	2	false	0.3856502242142764	0.7457794777084904	0.0	establishment of protein localization
GO:0034774	16515	308	3	1	777	1	2	false	0.3963963963963512	0.760965344906864	8.520039418807577E-226	secretory granule lumen
GO:0005782	16515	52	3	1	130	1	2	false	0.39999999999999397	0.7623188405796987	1.4124265749856535E-37	peroxisomal matrix
GO:0005515	16515	5904	3	2	9221	2	1	false	0.40993045912445397	0.7704739960495598	0.0	protein binding
GO:0006906	16515	890	3	1	2170	1	3	false	0.4101382488476744	0.7704739960495598	0.0	vesicle fusion
GO:0043233	16515	3948	3	1	9283	1	2	false	0.42529354734620334	0.783890009007648	0.0	organelle lumen
GO:0002252	16515	1079	3	1	2527	1	1	false	0.42698852394095627	0.783890009007648	0.0	immune effector process
GO:0046545	16515	88	3	1	206	1	2	false	0.42718446601944565	0.783890009007648	1.551620682827874E-60	development of primary female sexual characteristics
GO:0008585	16515	84	3	1	194	1	2	false	0.43298969072166243	0.783890009007648	3.960209381411077E-57	female gonad development
GO:0045321	16515	1132	3	1	2605	1	2	false	0.43454894433802654	0.783890009007648	0.0	leukocyte activation
GO:0005773	16515	3678	3	1	8452	1	2	false	0.4351632749624206	0.783890009007648	0.0	vacuole
GO:0070013	16515	3948	3	1	9004	1	2	false	0.4384717903129156	0.7844767404918149	0.0	intracellular organelle lumen
GO:0016740	16515	2841	3	1	6357	1	1	false	0.4469089193007851	0.7940093368240003	0.0	transferase activity
GO:0016192	16515	2128	3	1	4702	1	1	false	0.45257337303454787	0.7940093368240003	0.0	vesicle-mediated transport
GO:0002376	16515	2527	3	1	13878	3	1	false	0.45285703621140705	0.7940093368240003	0.0	immune system process
GO:0099503	16515	920	3	1	2016	1	1	false	0.45634920634892834	0.7948333858925043	0.0	secretory vesicle
GO:0071705	16515	2183	3	1	4702	1	1	false	0.4642705231834458	0.7959606086488716	0.0	nitrogen compound transport
GO:0051641	16515	2730	3	1	5875	1	1	false	0.46468085106490864	0.7959606086488716	0.0	cellular localization
GO:1902652	16515	150	3	1	320	1	1	false	0.46874999999996253	0.7959606086488716	1.9594696070107363E-95	secondary alcohol metabolic process
GO:0006886	16515	1362	3	1	2870	1	3	false	0.47456445993091895	0.7959606086488716	0.0	intracellular protein transport
GO:0009060	16515	82	3	1	172	1	1	false	0.476744186046525	0.7959606086488716	3.308688116608232E-51	aerobic respiration
GO:0033036	16515	2808	3	1	5875	1	1	false	0.47795744680895536	0.7959606086488716	0.0	macromolecule localization
GO:0043603	16515	982	3	1	5039	3	1	false	0.4781816584278393	0.7959606086488716	0.0	cellular amide metabolic process
GO:0051174	16515	1639	3	1	5798	2	2	false	0.4854922819014073	0.8007184759720447	0.0	regulation of phosphorus metabolic process
GO:0006950	16515	3575	3	1	7281	1	1	false	0.4910039829684965	0.8007184759720447	0.0	response to stress
GO:0061025	16515	959	3	1	1951	1	1	false	0.49154279856490213	0.8007184759720447	0.0	membrane fusion
GO:0006139	16515	4384	3	2	8848	3	5	false	0.49321822474323673	0.8007184759720447	0.0	nucleobase-containing compound metabolic process
GO:1901566	16515	1676	3	1	7864	3	2	false	0.5128356309206556	0.8180428089623987	0.0	organonitrogen compound biosynthetic process
GO:0071944	16515	5612	3	1	10934	1	1	false	0.5132613865040625	0.8180428089623987	0.0	cell periphery
GO:1901575	16515	1956	3	1	9133	3	2	false	0.5147678385363954	0.8180428089623987	0.0	organic substance catabolic process
GO:0046483	16515	4528	3	2	8863	3	1	false	0.5163312026150502	0.8180428089623987	0.0	heterocycle metabolic process
GO:0005737	16515	6076	3	1	11683	1	2	false	0.5200718993428045	0.8183957759860477	0.0	cytoplasm
GO:0006725	16515	4570	3	2	8863	3	1	false	0.523435155271118	0.8183957759860477	0.0	cellular aromatic compound metabolic process
GO:0042221	16515	3829	3	1	7281	1	1	false	0.5258893009187912	0.8183957759860477	0.0	response to chemical
GO:0071702	16515	2495	3	1	4702	1	1	false	0.5306252658462377	0.8198701620251443	0.0	organic substance transport
GO:0002274	16515	604	3	1	1132	1	1	false	0.5335689045936902	0.8198701620251443	0.0	myeloid leukocyte activation
GO:0043167	16515	2941	3	1	9221	2	1	false	0.5361888512103605	0.8198701620251443	0.0	ion binding
GO:0044248	16515	2055	3	1	8923	3	2	false	0.5440528748637141	0.8233404949987836	0.0	cellular catabolic process
GO:1901360	16515	4777	3	2	8995	3	1	false	0.546554387498009	0.8233404949987836	0.0	organic cyclic compound metabolic process
GO:0018130	16515	3081	3	2	5741	3	2	false	0.5549100735812166	0.8233404949987836	0.0	heterocycle biosynthetic process
GO:0019438	16515	3096	3	2	5759	3	2	false	0.5562934802802457	0.8233404949987836	0.0	aromatic compound biosynthetic process
GO:0002366	16515	641	3	1	1133	1	2	false	0.5657546337157006	0.8233404949987836	0.0	leukocyte activation involved in immune response
GO:0042803	16515	603	3	2	799	2	2	false	0.5693300836571655	0.8233404949987836	1.4553087568464765E-192	protein homodimerization activity
GO:1901362	16515	3230	3	2	5889	3	2	false	0.5725046741244116	0.8233404949987836	0.0	organic cyclic compound biosynthetic process
GO:0016772	16515	1632	3	1	2841	1	1	false	0.5744456177411846	0.8233404949987836	0.0	transferase activity, transferring phosphorus-containing groups
GO:1901363	16515	3236	3	1	9221	2	1	false	0.5787433240352801	0.8233404949987836	0.0	heterocyclic compound binding
GO:0050662	16515	268	3	1	463	1	1	false	0.5788336933046584	0.8233404949987836	3.618276789168254E-136	coenzyme binding
GO:0016020	16515	6329	3	1	10934	1	1	false	0.5788366563045235	0.8233404949987836	0.0	membrane
GO:0043097	16515	11	3	1	19	1	3	false	0.5789473684210508	0.8233404949987836	1.3230663385462157E-5	pyrimidine nucleoside salvage
GO:0009056	16515	2357	3	1	9406	3	1	false	0.5791558615010455	0.8233404949987836	0.0	catabolic process
GO:0033365	16515	1178	3	1	2012	1	1	false	0.5854870775346548	0.8276511010478068	0.0	protein localization to organelle
GO:0097159	16515	3307	3	1	9221	2	1	false	0.5886795937170134	0.8276511010478068	0.0	organic cyclic compound binding
GO:0005488	16515	9221	3	2	11969	2	1	false	0.5935119881858022	0.8276511010478068	0.0	binding
GO:0016301	16515	1426	3	1	2396	1	2	false	0.5951585976633993	0.8276511010478068	0.0	kinase activity
GO:0070727	16515	2015	3	1	3370	1	2	false	0.5979228486657159	0.8276511010478068	0.0	cellular macromolecule localization
GO:0009165	16515	355	3	1	581	1	2	false	0.6110154905334247	0.8377743675591774	6.960007714092179E-168	nucleotide biosynthetic process
GO:0000166	16515	685	3	1	1120	1	2	false	0.61160714285689	0.8377743675591774	4.9E-324	nucleotide binding
GO:0043169	16515	1836	3	1	2941	1	1	false	0.6242774566465132	0.8506993321141605	0.0	cation binding
GO:0002443	16515	689	3	1	1079	1	1	false	0.6385542168672046	0.8656688610106948	1.0361788699599989E-305	leukocyte mediated immunity
GO:0048513	16515	3125	3	1	4812	1	2	false	0.6494181213633105	0.875881876505388	0.0	animal organ development
GO:0045296	16515	313	3	1	471	1	1	false	0.6645435244160343	0.8917089128643725	8.133887693569898E-130	cadherin binding
GO:0045333	16515	172	3	1	256	1	1	false	0.6718749999999873	0.8969701776649578	8.246990286896408E-70	cellular respiration
GO:0007275	16515	4343	3	1	6284	1	2	false	0.6911203055396322	0.9180032341258751	0.0	multicellular organism development
GO:0006807	16515	8339	3	3	9406	3	1	false	0.6968018120303053	0.9189112048527501	0.0	nitrogen compound metabolic process
GO:0044271	16515	3707	3	2	5830	3	2	false	0.6987917907625476	0.9189112048527501	0.0	cellular nitrogen compound biosynthetic process
GO:0002275	16515	511	3	1	720	1	2	false	0.7097222222221098	0.9286415146488303	1.3157014001705533E-187	myeloid cell activation involved in immune response
GO:0090304	16515	3833	3	1	8019	2	2	false	0.727536443673468	0.9472380430006044	0.0	nucleic acid metabolic process
GO:0006996	16515	4814	3	1	6509	1	1	false	0.7395913350707962	0.9581897592296522	0.0	organelle organization
GO:0002444	16515	519	3	1	689	1	1	false	0.7532656023224126	0.9647690666675776	1.8541720097934E-166	myeloid leukocyte mediated immunity
GO:0032502	16515	5265	3	1	13878	3	1	false	0.7609849240888042	0.9647690666675776	0.0	developmental process
GO:1901564	16515	6170	3	2	9003	3	2	false	0.7652867706170416	0.9647690666675776	0.0	organonitrogen compound metabolic process
GO:0010033	16515	2958	3	1	3829	1	1	false	0.7725254635656792	0.9647690666675776	0.0	response to organic substance
GO:0015833	16515	1929	3	1	2495	1	2	false	0.7731462925850212	0.9647690666675776	0.0	peptide transport
GO:0003824	16515	6357	3	1	11969	2	1	false	0.7801742904959434	0.9647690666675776	0.0	catalytic activity
GO:0009987	16515	12841	3	3	13878	3	1	false	0.7921516040267216	0.9647690666675776	0.0	cellular process
GO:0036230	16515	479	3	1	604	1	1	false	0.7930463576161212	0.9647690666675776	4.42232868641949E-133	granulocyte activation
GO:0044238	16515	8708	3	3	9406	3	1	false	0.7934676642863485	0.9647690666675776	0.0	primary metabolic process
GO:0034613	16515	2012	3	1	2533	1	2	false	0.7943150414545266	0.9647690666675776	0.0	cellular protein localization
GO:0019220	16515	1639	3	1	2991	2	2	false	0.7957582893587414	0.9647690666675776	0.0	regulation of phosphate metabolic process
GO:0031323	16515	4758	3	1	11275	3	3	false	0.8069325197174639	0.9647690666675776	0.0	regulation of cellular metabolic process
GO:0051179	16515	5875	3	1	13878	3	1	false	0.808261700330652	0.9647690666675776	0.0	localization
GO:0043227	16515	7507	3	1	9283	1	1	false	0.808682537973074	0.9647690666675776	0.0	membrane-bounded organelle
GO:0043231	16515	7335	3	1	9029	1	2	false	0.812382323626683	0.9647690666675776	0.0	intracellular membrane-bounded organelle
GO:0019222	16515	5105	3	1	11880	3	2	false	0.8145632003143042	0.9647690666675776	0.0	regulation of metabolic process
GO:0051234	16515	4792	3	1	5875	1	1	false	0.8156595744665065	0.9647690666675776	0.0	establishment of localization
GO:0009889	16515	2875	3	1	6647	3	2	false	0.817321025186757	0.9647690666675776	0.0	regulation of biosynthetic process
GO:0009059	16515	3643	3	1	8388	3	2	false	0.819026869518809	0.9647690666675776	0.0	macromolecule biosynthetic process
GO:0032501	16515	6028	3	1	13878	3	1	false	0.8190509873980014	0.9647690666675776	0.0	multicellular organismal process
GO:0031326	16515	2783	3	1	6367	3	3	false	0.8217044522187733	0.9647690666675776	0.0	regulation of cellular biosynthetic process
GO:0034645	16515	3359	3	1	7536	3	3	false	0.829771731072282	0.9699109567644896	0.0	cellular macromolecule biosynthetic process
GO:0043229	16515	9004	3	1	10673	1	2	false	0.8436240981907518	0.9769279062461292	0.0	intracellular organelle
GO:0043226	16515	9283	3	1	10934	1	1	false	0.849003109566795	0.9769279062461292	0.0	organelle
GO:0048731	16515	4127	3	1	4812	1	2	false	0.8576475477984249	0.9769279062461292	0.0	system development
GO:0071840	16515	6683	3	1	13878	3	1	false	0.8606764507703596	0.9769279062461292	0.0	cellular component organization or biogenesis
GO:0008150	16515	13878	3	3	14589	3	1	false	0.8607945342954457	0.9769279062461292	0.0	biological_process
GO:0005886	16515	5537	3	1	6400	1	2	false	0.8651562500031486	0.9769279062461292	0.0	plasma membrane
GO:0071704	16515	8995	3	3	9406	3	1	false	0.874545178066278	0.9769279062461292	0.0	organic substance metabolic process
GO:0045055	16515	744	3	1	848	1	1	false	0.877358490565866	0.9769279062461292	2.0969965795055626E-136	regulated exocytosis
GO:0016043	16515	6509	3	1	12854	3	2	false	0.8797525176564943	0.9769279062461292	0.0	cellular component organization
GO:0080090	16515	4581	3	1	8908	3	2	false	0.8854315148897298	0.9769279062461292	0.0	regulation of primary metabolic process
GO:0005622	16515	10525	3	1	11845	1	1	false	0.8885605740914505	0.9769279062461292	0.0	intracellular
GO:0002283	16515	465	3	1	521	1	2	false	0.8925143953935475	0.9769279062461292	1.0986135721444786E-76	neutrophil activation involved in immune response
GO:0050896	16515	7281	3	1	13878	3	1	false	0.8926121448533996	0.9769279062461292	0.0	response to stimulus
GO:0042886	16515	1950	3	1	2183	1	1	false	0.8932661475035535	0.9769279062461292	3.676E-321	amide transport
GO:0008104	16515	2531	3	1	2808	1	1	false	0.9013532763532341	0.9769279062461292	0.0	protein localization
GO:0032940	16515	1368	3	1	1513	1	2	false	0.9041639127564974	0.9769279062461292	8.433213512315943E-207	secretion by cell
GO:0043312	16515	464	3	1	513	1	3	false	0.9044834307991875	0.9769279062461292	1.0396254784149285E-69	neutrophil degranulation
GO:0090174	16515	890	3	1	977	1	2	false	0.9109518935511326	0.9769279062461292	8.266259420119767E-127	organelle membrane fusion
GO:0048856	16515	4812	3	1	5265	1	1	false	0.9139601139625344	0.9769279062461292	0.0	anatomical structure development
GO:0003674	16515	11969	3	2	14589	3	1	false	0.9148485249957446	0.9769279062461292	0.0	molecular_function
GO:0002446	16515	475	3	1	519	1	1	false	0.9152215799612768	0.9769279062461292	5.914689965897923E-65	neutrophil mediated immunity
GO:0019752	16515	923	3	1	1006	1	1	false	0.9174950298205091	0.9769279062461292	7.788489199683524E-124	carboxylic acid metabolic process
GO:0110165	16515	10934	3	1	11845	1	1	false	0.9230899113551975	0.9789219624452297	0.0	cellular anatomical entity
GO:0016310	16515	2217	3	1	2991	2	1	false	0.9330989624371364	0.9855623579155296	0.0	phosphorylation
GO:0046872	16515	1729	3	1	1836	1	1	false	0.9417211328980686	0.9881527645921927	1.6689959932889248E-176	metal ion binding
GO:0015031	16515	1899	3	1	2008	1	2	false	0.945717131473267	0.9881527645921927	2.850273740397961E-183	protein transport
GO:0050794	16515	8239	3	1	12995	3	2	false	0.9509969671442356	0.9881527645921927	0.0	regulation of cellular process
GO:0099500	16515	848	3	1	890	1	2	false	0.9528089887645222	0.9881527645921927	5.0133519213091185E-73	vesicle fusion to plasma membrane
GO:0050789	16515	8917	3	1	13878	3	2	false	0.9543376509749695	0.9881527645921927	0.0	regulation of biological process
GO:0065007	16515	9584	3	1	13878	3	1	false	0.970392899401802	0.9963245583835909	0.0	biological regulation
GO:0044260	16515	6589	3	1	9167	3	2	false	0.97777695137286	0.9963245583835909	0.0	cellular macromolecule metabolic process
GO:0006810	16515	4702	3	1	4792	1	1	false	0.9812186978288634	0.9963245583835909	1.9528703698435357E-193	transport
GO:0009117	16515	578	3	1	587	1	1	false	0.9846678023849298	0.9963245583835909	4.66427742017905E-20	nucleotide metabolic process
GO:0043436	16515	1006	3	1	1019	1	1	false	0.9872423945044301	0.9963245583835909	5.264971687837605E-30	oxoacid metabolic process
GO:0006796	16515	2991	3	2	3009	2	1	false	0.9880697004732796	0.9963245583835909	1.6476590431454356E-47	phosphate-containing compound metabolic process
GO:0042119	16515	475	3	1	479	1	1	false	0.9916492693109207	0.9963245583835909	4.616602686116495E-10	neutrophil activation
GO:0005575	16515	11845	3	1	14589	3	1	false	0.9933520138890299	0.9963245583835909	0.0	cellular_component
GO:0043170	16515	7606	3	1	8995	3	1	false	0.9963245583835909	0.9963245583835909	0.0	macromolecule metabolic process
GO:0000000	16515	14589	3	3	0	0	0	true	1.0	1.0	1.0	Gene Ontology
GO:0005777	16515	130	3	1	130	1	1	true	1.0	1.0	1.0	peroxisome
