## Supplementary File S4 for "PIGNON: A protein-protein interaction-guided functional enrichment analysis for quantitative proteomics": table-mcl2_cluster1178-Parent-Child-Union-Benjamini-Hochberg.txt

ID	Pop.total	Pop.term	Study.total	Study.term	Pop.family	Study.family	nparents	is.trivial	p	p.adjusted	p.min	name
GO:0018206	16515	12	3	1	1150	1	1	false	0.010434782608695218	0.8200589970501673	9.483553666522003E-29	peptidyl-methionine modification
GO:0098631	16515	52	3	1	9442	2	2	false	0.010984865235390898	0.8200589970501673	1.8383259511459753E-139	cell adhesion mediator activity
GO:0031365	16515	22	3	1	3764	2	1	false	0.011657073756055101	0.8200589970501673	2.5892798763715958E-58	N-terminal protein amino acid modification
GO:0098632	16515	47	3	1	6161	2	3	false	0.015200296376191904	0.8200589970501673	2.373853114239905E-119	cell-cell adhesion mediator activity
GO:0006474	16515	15	3	1	419	1	3	false	0.035799522673029875	0.8200589970501673	7.823473206503672E-28	N-terminal protein amino acid acetylation
GO:0040011	16515	1650	3	2	13878	3	1	false	0.03902827143005397	0.8200589970501673	0.0	locomotion
GO:0005938	16515	301	3	1	7501	1	2	false	0.040127982935645394	0.8200589970501673	0.0	cell cortex
GO:0060996	16515	98	3	1	4812	2	2	false	0.04032088765811064	0.8200589970501673	3.4542548252348545E-207	dendritic spine development
GO:0008360	16515	150	3	1	3678	1	2	false	0.040783034257808146	0.8200589970501673	1.790268214057534E-271	regulation of cell shape
GO:1904036	16515	35	3	1	833	1	3	false	0.042016806722697655	0.8200589970501673	1.2771487760959189E-62	negative regulation of epithelial cell apoptotic process
GO:0035556	16515	2462	3	2	11378	2	2	false	0.046806479222505026	0.8200589970501673	0.0	intracellular signal transduction
GO:0007163	16515	209	3	1	12841	3	1	false	0.04804124110006693	0.8200589970501673	0.0	establishment or maintenance of cell polarity
GO:0051128	16515	2242	3	2	10141	2	2	false	0.04886059227568546	0.8200589970501673	0.0	regulation of cellular component organization
GO:0030030	16515	1456	3	2	6509	2	1	false	0.05001065613521474	0.8200589970501673	0.0	cell projection organization
GO:1904035	16515	68	3	1	1298	1	2	false	0.05238828967642991	0.8200589970501673	2.9345105623182626E-115	regulation of epithelial cell apoptotic process
GO:1904019	16515	89	3	1	1695	1	1	false	0.052507374631261955	0.8200589970501673	6.9644082700204E-151	epithelial cell apoptotic process
GO:0050793	16515	2287	3	2	9945	2	2	false	0.05286600437519984	0.8200589970501673	0.0	regulation of developmental process
GO:0098641	16515	18	3	1	339	1	2	false	0.053097345132744646	0.8200589970501673	2.898798708826434E-30	cadherin binding involved in cell-cell adhesion
GO:0051674	16515	1451	3	2	5875	2	1	false	0.06096682821541329	0.8920409602044682	0.0	localization of cell
GO:0051604	16515	246	3	1	6967	2	2	false	0.06937677276929671	0.9258545792923287	0.0	protein maturation
GO:0006928	16515	2076	3	2	12841	3	1	false	0.06993865527028383	0.9258545792923287	0.0	movement of cell or subcellular component
GO:0030865	16515	54	3	1	1441	2	1	false	0.07356870229003999	0.9291591351619595	1.7067991505015847E-99	cortical cytoskeleton organization
GO:1904018	16515	167	3	1	2015	1	4	false	0.08287841191065612	0.9291591351619595	2.732365144598463E-249	positive regulation of vasculature development
GO:0032970	16515	356	3	1	8362	2	2	false	0.08333946223179244	0.9291591351619595	0.0	regulation of actin filament-based process
GO:0022603	16515	970	3	2	3247	2	2	false	0.08917943308383681	0.9291591351619595	0.0	regulation of anatomical structure morphogenesis
GO:0007010	16515	1441	3	2	4814	2	1	false	0.08955802864257861	0.9291591351619595	0.0	cytoskeleton organization
GO:0032488	16515	13	3	1	137	1	1	false	0.09489051094890749	0.9291591351619595	1.8709323950916494E-18	Cdc42 protein signal transduction
GO:0016358	16515	238	3	1	4812	2	2	false	0.09648287996121159	0.9291591351619595	0.0	dendrite development
GO:0016049	16515	433	3	1	12855	3	2	false	0.09769201966864019	0.9291591351619595	0.0	cell growth
GO:0001882	16515	386	3	1	3769	1	4	false	0.10241443353660822	0.9291591351619595	0.0	nucleoside binding
GO:0043543	16515	217	3	1	3764	2	1	false	0.1119936187209707	0.9291591351619595	0.0	protein acylation
GO:0040008	16515	601	3	1	8954	2	2	false	0.12974346636930484	0.9291591351619595	0.0	regulation of growth
GO:1901342	16515	292	3	1	2005	1	2	false	0.14563591022432387	0.9291591351619595	0.0	regulation of vasculature development
GO:0051056	16515	291	3	1	1968	1	2	false	0.1478658536586761	0.9291591351619595	0.0	regulation of small GTPase mediated signal transduction
GO:0003824	16515	6357	3	3	11969	3	1	false	0.14979141258093986	0.9291591351619595	0.0	catalytic activity
GO:0050839	16515	471	3	1	5904	2	1	false	0.15320100431206904	0.9291591351619595	0.0	cell adhesion molecule binding
GO:0001944	16515	651	3	1	4127	1	2	false	0.15774170099329327	0.9291591351619595	0.0	vasculature development
GO:0030029	16515	719	3	1	12841	3	1	false	0.15875928822222804	0.9291591351619595	0.0	actin filament-based process
GO:0072358	16515	659	3	1	4127	1	2	false	0.15968015507614733	0.9291591351619595	0.0	cardiovascular system development
GO:0031098	16515	295	3	1	3512	2	2	false	0.16096174145798445	0.9291591351619595	0.0	stress-activated protein kinase signaling cascade
GO:0097367	16515	811	3	1	9221	2	1	false	0.16817607926546949	0.9291591351619595	0.0	carbohydrate derivative binding
GO:0004596	16515	11	3	1	65	1	1	false	0.16923076923076735	0.9291591351619595	1.1172323069550198E-12	peptide alpha-N-acetyltransferase activity
GO:0040007	16515	873	3	1	13878	3	1	false	0.177105580222954	0.9291591351619595	0.0	growth
GO:0048869	16515	3513	3	2	13027	3	2	false	0.17892380346845546	0.9291591351619595	0.0	cellular developmental process
GO:0097435	16515	629	3	1	6509	2	1	false	0.18394586361911666	0.9291591351619595	0.0	supramolecular fiber organization
GO:0060548	16515	893	3	1	4730	1	3	false	0.1887949260039828	0.9291591351619595	0.0	negative regulation of cell death
GO:0010008	16515	454	3	1	2387	1	3	false	0.190196899874276	0.9291591351619595	0.0	endosome membrane
GO:0051240	16515	1553	3	1	7916	1	3	false	0.19618494189035546	0.9291591351619595	0.0	positive regulation of multicellular organismal process
GO:0071407	16515	516	3	1	2614	1	2	false	0.19739862280010917	0.9291591351619595	0.0	cellular response to organic cyclic compound
GO:0016746	16515	296	3	1	2841	2	1	false	0.19755491767913919	0.9291591351619595	0.0	transferase activity, transferring acyl groups
GO:0009653	16515	2361	3	2	5265	2	2	false	0.20104521168423425	0.9291591351619595	0.0	anatomical structure morphogenesis
GO:1901265	16515	685	3	1	3307	1	2	false	0.20713637738139357	0.9291591351619595	0.0	nucleoside phosphate binding
GO:0097708	16515	2016	3	1	9006	1	2	false	0.22385076615705263	0.9291591351619595	0.0	intracellular vesicle
GO:0036094	16515	1120	3	1	9221	2	1	false	0.2281823462022756	0.9291591351619595	0.0	small molecule binding
GO:0006900	16515	613	3	1	2654	1	3	false	0.23097211755843658	0.9291591351619595	0.0	vesicle budding from membrane
GO:0035639	16515	360	3	1	1526	1	2	false	0.23591087811289027	0.9291591351619595	0.0	purine ribonucleoside triphosphate binding
GO:0051726	16515	1069	3	1	8439	2	2	false	0.23731441800505884	0.9291591351619595	0.0	regulation of cell cycle
GO:0072359	16515	983	3	1	4127	1	1	false	0.23818754543218112	0.9291591351619595	0.0	circulatory system development
GO:0005768	16515	865	3	1	3629	1	2	false	0.23835767429003096	0.9291591351619595	0.0	endosome
GO:0001568	16515	628	3	1	4812	2	2	false	0.2440056237145066	0.9291591351619595	0.0	blood vessel development
GO:0010562	16515	1074	3	1	4324	1	3	false	0.24838112858466996	0.9291591351619595	0.0	positive regulation of phosphorus metabolic process
GO:0022610	16515	1260	3	1	13878	3	1	false	0.24840904693537902	0.9291591351619595	0.0	biological adhesion
GO:0098805	16515	1574	3	1	6329	1	1	false	0.24869647653637014	0.9291591351619595	0.0	whole membrane
GO:0006897	16515	537	3	1	2131	1	3	false	0.25199436884102927	0.9291591351619595	0.0	endocytosis
GO:0032989	16515	1057	3	1	7814	2	3	false	0.2522570472547453	0.9291591351619595	0.0	cellular component morphogenesis
GO:0043412	16515	3949	3	2	7606	2	1	false	0.2695310097224153	0.9291591351619595	0.0	macromolecule modification
GO:0031982	16515	2029	3	1	7507	1	1	false	0.270281071001217	0.9291591351619595	0.0	vesicle
GO:0010324	16515	545	3	1	1951	1	1	false	0.27934392619166115	0.9291591351619595	0.0	membrane invagination
GO:0051174	16515	1639	3	1	5798	1	2	false	0.2826836840292832	0.9291591351619595	0.0	regulation of phosphorus metabolic process
GO:0014070	16515	845	3	1	2958	1	1	false	0.2856659905346113	0.9291591351619595	0.0	response to organic cyclic compound
GO:0017196	16515	6	3	1	21	1	2	false	0.285714285714286	0.9291591351619595	1.842842400117944E-5	N-terminal peptidyl-methionine acetylation
GO:0001558	16515	377	3	1	2432	2	3	false	0.2860566774550546	0.9291591351619595	0.0	regulation of cell growth
GO:0007165	16515	4610	3	2	12851	3	5	false	0.2937143213818386	0.9291591351619595	0.0	signal transduction
GO:0022604	16515	465	3	1	2863	2	3	false	0.2985023259967674	0.9291591351619595	0.0	regulation of cell morphogenesis
GO:0022402	16515	1438	3	1	12841	3	2	false	0.29975818989590775	0.9291591351619595	0.0	cell cycle process
GO:0051094	16515	1228	3	1	7511	2	3	false	0.30027515790861736	0.9291591351619595	0.0	positive regulation of developmental process
GO:0030054	16515	1821	3	1	10934	2	1	false	0.30536499724871	0.9291591351619595	0.0	cell junction
GO:0023052	16515	5095	3	2	13878	3	1	false	0.3053701129467339	0.9291591351619595	0.0	signaling
GO:0010941	16515	1424	3	1	8412	2	2	false	0.3099242873820531	0.9291591351619595	0.0	regulation of cell death
GO:0004672	16515	1176	3	1	3759	1	4	false	0.3128491620111756	0.9291591351619595	0.0	protein kinase activity
GO:0023014	16515	859	3	1	4966	2	2	false	0.31606051056364676	0.9291591351619595	0.0	signal transduction by protein phosphorylation
GO:0045766	16515	150	3	1	473	1	3	false	0.3171247357293565	0.9291591351619595	1.2060548627082368E-127	positive regulation of angiogenesis
GO:0007049	16515	1553	3	1	12841	3	1	false	0.32073302055780645	0.9291591351619595	0.0	cell cycle
GO:0032502	16515	5265	3	2	13878	3	1	false	0.3225639365339957	0.9291591351619595	0.0	developmental process
GO:0030031	16515	584	3	1	3268	2	2	false	0.32551545648123026	0.9291591351619595	0.0	cell projection assembly
GO:0033674	16515	596	3	1	1822	1	4	false	0.32711306256847844	0.9291591351619595	0.0	positive regulation of kinase activity
GO:0031410	16515	2016	3	1	6076	1	2	false	0.33179723502221276	0.9291591351619595	0.0	cytoplasmic vesicle
GO:0031090	16515	3159	3	1	9284	1	2	false	0.3402628177536116	0.9291591351619595	0.0	organelle membrane
GO:0048646	16515	989	3	1	5265	2	2	false	0.34043202660364663	0.9291591351619595	0.0	anatomical structure formation involved in morphogenesis
GO:0045860	16515	531	3	1	1543	1	4	false	0.34413480233273863	0.9291591351619595	0.0	positive regulation of protein kinase activity
GO:0019538	16515	5250	3	2	8935	2	3	false	0.34521954132159616	0.9291591351619595	0.0	protein metabolic process
GO:0051347	16515	662	3	1	3461	2	3	false	0.3460072851404086	0.9291591351619595	0.0	positive regulation of transferase activity
GO:0007154	16515	5113	3	2	12841	3	1	false	0.34936650683767567	0.9291591351619595	0.0	cell communication
GO:0005912	16515	159	3	1	453	1	1	false	0.3509933774833632	0.9291591351619595	8.127486957214048E-127	adherens junction
GO:0035295	16515	939	3	1	4812	2	2	false	0.3522284498680657	0.9291591351619595	0.0	tube development
GO:0045937	16515	1074	3	1	2991	1	3	false	0.35907723169522693	0.9291591351619595	0.0	positive regulation of phosphate metabolic process
GO:0019900	16515	786	3	1	2163	1	1	false	0.36338418862714505	0.9291591351619595	0.0	kinase binding
GO:0007266	16515	137	3	1	376	1	1	false	0.364361702127657	0.9291591351619595	1.847399931957115E-106	Rho protein signal transduction
GO:0030182	16515	1250	3	1	3328	1	2	false	0.37560096153843164	0.9291591351619595	0.0	neuron differentiation
GO:0007264	16515	521	3	1	2462	2	1	false	0.3785193618331154	0.9291591351619595	0.0	small GTPase mediated signal transduction
GO:0032956	16515	318	3	1	840	1	3	false	0.37857142857143167	0.9291591351619595	3.5348060425045305E-241	regulation of actin cytoskeleton organization
GO:0008219	16515	1921	3	1	12841	3	1	false	0.3850305726343325	0.9291591351619595	0.0	cell death
GO:0051179	16515	5875	3	2	13878	3	1	false	0.38589105521049927	0.9291591351619595	0.0	localization
GO:0022008	16515	1450	3	1	3721	1	2	false	0.3896801934959465	0.9291591351619595	0.0	neurogenesis
GO:0016817	16515	1312	3	1	3358	1	1	false	0.3907087552116796	0.9291591351619595	0.0	hydrolase activity, acting on acid anhydrides
GO:0033043	16515	1180	3	1	5370	2	2	false	0.3912251621735219	0.9291591351619595	0.0	regulation of organelle organization
GO:0044093	16515	1894	3	1	11969	3	2	false	0.4035952457842888	0.9291591351619595	0.0	positive regulation of molecular function
GO:2000352	16515	25	3	1	61	1	3	false	0.40983606557377456	0.9291591351619595	1.1367792653855182E-17	negative regulation of endothelial cell apoptotic process
GO:0005515	16515	5904	3	2	9221	2	1	false	0.40993045912445397	0.9291591351619595	0.0	protein binding
GO:0045765	16515	267	3	1	1132	2	3	false	0.41625816610624233	0.9291591351619595	9.939404513532307E-268	regulation of angiogenesis
GO:0016740	16515	2841	3	2	6357	3	1	false	0.4206502799672668	0.9291591351619595	0.0	transferase activity
GO:0048285	16515	1165	3	1	4814	2	1	false	0.4254778918499691	0.9291591351619595	0.0	organelle fission
GO:0070161	16515	776	3	1	1821	1	1	false	0.42613948379970557	0.9291591351619595	0.0	anchoring junction
GO:0051338	16515	966	3	1	3980	2	2	false	0.4265634531030445	0.9291591351619595	0.0	regulation of transferase activity
GO:0043069	16515	808	3	1	1883	1	3	false	0.42910249601722683	0.9291591351619595	0.0	negative regulation of programmed cell death
GO:0051716	16515	5952	3	2	13037	3	2	false	0.4349792601163406	0.9291591351619595	0.0	cellular response to stimulus
GO:0005773	16515	3678	3	1	8452	1	2	false	0.4351632749624206	0.9291591351619595	0.0	vacuole
GO:0051493	16515	503	3	1	2019	2	2	false	0.43629179877393376	0.9291591351619595	0.0	regulation of cytoskeleton organization
GO:0001525	16515	458	3	1	1048	1	2	false	0.43702290076317074	0.9291591351619595	5.5632098852366E-311	angiogenesis
GO:0043549	16515	879	3	1	1984	1	3	false	0.44304435483874477	0.9291591351619595	0.0	regulation of kinase activity
GO:0044267	16515	4687	3	2	7022	2	2	false	0.4454894664174202	0.9291591351619595	0.0	cellular protein metabolic process
GO:0016192	16515	2128	3	1	4702	1	1	false	0.45257337303454787	0.9291591351619595	0.0	vesicle-mediated transport
GO:0042327	16515	1021	3	1	2255	1	3	false	0.4527716186250581	0.9291591351619595	0.0	positive regulation of phosphorylation
GO:0048870	16515	1451	3	2	2148	2	3	false	0.45621450918065864	0.9291591351619595	0.0	cell motility
GO:0045859	16515	785	3	1	1710	1	3	false	0.4590643274851701	0.9291591351619595	0.0	regulation of protein kinase activity
GO:0051247	16515	1579	3	1	5964	2	4	false	0.45944772553795316	0.9291591351619595	0.0	positive regulation of protein metabolic process
GO:0001934	16515	951	3	1	2058	1	4	false	0.46209912536478737	0.9291591351619595	0.0	positive regulation of protein phosphorylation
GO:0032270	16515	1481	3	1	5504	2	4	false	0.46578735858869524	0.9291591351619595	0.0	positive regulation of cellular protein metabolic process
GO:0031325	16515	2641	3	1	9799	2	4	false	0.46641511527881546	0.9291591351619595	0.0	positive regulation of cellular metabolic process
GO:0007015	16515	385	3	1	825	1	2	false	0.466666666666611	0.9291591351619595	1.0057800375768117E-246	actin filament organization
GO:0007346	16515	635	3	1	1360	1	2	false	0.4669117647059298	0.9291591351619595	0.0	regulation of mitotic cell cycle
GO:0043066	16515	795	3	1	1702	1	3	false	0.46709753231478407	0.9291591351619595	0.0	negative regulation of apoptotic process
GO:0009893	16515	2828	3	1	10458	2	3	false	0.4677245848649835	0.9291591351619595	0.0	positive regulation of metabolic process
GO:1901564	16515	6170	3	2	9003	2	2	false	0.4696492958551283	0.9291591351619595	0.0	organonitrogen compound metabolic process
GO:0071840	16515	6683	3	2	13878	3	1	false	0.47234086918273366	0.9291591351619595	0.0	cellular component organization or biogenesis
GO:0051239	16515	2782	3	1	10089	2	2	false	0.47547574013626226	0.9291591351619595	0.0	regulation of multicellular organismal process
GO:0007399	16515	1971	3	1	4127	1	1	false	0.4775866246659873	0.9291591351619595	0.0	nervous system development
GO:0036211	16515	3764	3	2	5415	2	2	false	0.483133465065599	0.9291591351619595	0.0	protein modification process
GO:0043168	16515	1438	3	1	2941	1	1	false	0.4889493369593451	0.9291591351619595	0.0	anion binding
GO:0031401	16515	1143	3	1	3972	2	3	false	0.49277199271667177	0.9291591351619595	0.0	positive regulation of protein modification process
GO:0033554	16515	1926	3	1	6548	2	2	false	0.5017871806870118	0.9291591351619595	0.0	cellular response to stress
GO:0051173	16515	2492	3	1	8444	2	3	false	0.5031699462235064	0.9291591351619595	0.0	positive regulation of nitrogen compound metabolic process
GO:0043085	16515	1381	3	1	6623	3	3	false	0.5042360493696731	0.9291591351619595	0.0	positive regulation of catalytic activity
GO:0016043	16515	6509	3	2	12854	3	2	false	0.5095692309747943	0.9291591351619595	0.0	cellular component organization
GO:0061024	16515	1951	3	1	6509	2	1	false	0.5096665361329968	0.9291591351619595	0.0	membrane organization
GO:0016410	16515	91	3	1	178	1	1	false	0.5112359550562042	0.9291591351619595	4.570375630728127E-53	N-acyltransferase activity
GO:0016050	16515	1460	3	1	4814	2	1	false	0.5146280616695884	0.9291591351619595	0.0	vesicle organization
GO:0048666	16515	1027	3	1	1990	1	2	false	0.5160804020101041	0.9291591351619595	0.0	neuron development
GO:0032553	16515	508	3	1	984	1	2	false	0.5162601626016138	0.9291591351619595	4.045169191954127E-295	ribonucleotide binding
GO:0044260	16515	6589	3	2	9167	2	2	false	0.516613812783276	0.9291591351619595	0.0	cellular macromolecule metabolic process
GO:0018193	16515	1150	3	1	3764	2	1	false	0.5177622993381494	0.9291591351619595	0.0	peptidyl-amino acid modification
GO:0030055	16515	406	3	1	776	1	1	false	0.5231958762888748	0.9291591351619595	2.0238350356373618E-232	cell-substrate junction
GO:0035239	16515	770	3	1	2445	2	2	false	0.5307652144206207	0.9291591351619595	0.0	tube morphogenesis
GO:0012505	16515	3456	3	1	10934	2	3	false	0.5322708642390094	0.9291591351619595	0.0	endomembrane system
GO:0043167	16515	2941	3	1	9221	2	1	false	0.5361888512103605	0.9291591351619595	0.0	ion binding
GO:0050896	16515	7281	3	2	13878	3	1	false	0.5369377066449057	0.9291591351619595	0.0	response to stimulus
GO:0016407	16515	97	3	1	178	1	1	false	0.5449438202247482	0.9291591351619595	8.943535539092454E-53	acetyltransferase activity
GO:0006996	16515	4814	3	2	6509	2	1	false	0.5469657491843531	0.9291591351619595	0.0	organelle organization
GO:0019220	16515	1639	3	1	2991	1	2	false	0.547977265128627	0.9291591351619595	0.0	regulation of phosphate metabolic process
GO:0003674	16515	11969	3	3	14589	3	1	false	0.5521759367843886	0.9291591351619595	0.0	molecular_function
GO:0010604	16515	2560	3	1	7739	2	3	false	0.5521893838695444	0.9291591351619595	0.0	positive regulation of macromolecule metabolic process
GO:0006793	16515	3009	3	1	8863	2	1	false	0.563766767598372	0.9291591351619595	0.0	phosphorus metabolic process
GO:0003924	16515	723	3	1	1279	1	1	false	0.5652853792025586	0.9291591351619595	0.0	GTPase activity
GO:2000026	16515	1794	3	1	5196	2	3	false	0.5713663653296059	0.9291591351619595	0.0	regulation of multicellular organismal development
GO:0072577	16515	51	3	1	89	1	1	false	0.5730337078651638	0.9291591351619595	4.91441963852075E-26	endothelial cell apoptotic process
GO:1901363	16515	3236	3	1	9221	2	1	false	0.5787433240352801	0.9291591351619595	0.0	heterocyclic compound binding
GO:0001932	16515	1331	3	1	2298	1	3	false	0.5791993037423211	0.9291591351619595	0.0	regulation of protein phosphorylation
GO:0005911	16515	453	3	1	776	1	1	false	0.5837628865982845	0.9291591351619595	4.8883159172596333E-228	cell-cell junction
GO:0065009	16515	3314	3	1	13061	3	2	false	0.5844247371006234	0.9291591351619595	0.0	regulation of molecular function
GO:0097159	16515	3307	3	1	9221	2	1	false	0.5886795937170134	0.9291591351619595	0.0	organic cyclic compound binding
GO:0098609	16515	745	3	1	1255	1	1	false	0.5936254980083338	0.9291591351619595	0.0	cell-cell adhesion
GO:0016301	16515	1426	3	1	2396	1	2	false	0.5951585976633993	0.9291591351619595	0.0	kinase activity
GO:0098588	16515	1881	3	1	3159	1	1	false	0.5954415954409462	0.9291591351619595	0.0	bounding membrane of organelle
GO:0031175	16515	915	3	1	1533	1	2	false	0.5968688845399999	0.9291591351619595	0.0	neuron projection development
GO:0019899	16515	2163	3	1	5904	2	1	false	0.5985419429819703	0.9291591351619595	0.0	enzyme binding
GO:0023051	16515	3308	3	1	9004	2	2	false	0.5998332753785816	0.9291591351619595	0.0	regulation of signaling
GO:0016747	16515	178	3	1	296	1	1	false	0.6013513513512682	0.9291591351619595	7.57658746519481E-86	transferase activity, transferring acyl groups other than amino-acyl groups
GO:0051246	16515	2575	3	1	6895	2	4	false	0.6074803514880215	0.9291591351619595	0.0	regulation of protein metabolic process
GO:0065008	16515	3583	3	1	9584	2	1	false	0.6079634271676224	0.9291591351619595	0.0	regulation of biological quality
GO:2000351	16515	45	3	1	74	1	2	false	0.6081081081081051	0.9291591351619595	3.1974239276235047E-21	regulation of endothelial cell apoptotic process
GO:0032268	16515	2427	3	1	6488	2	3	false	0.6082542586839568	0.9291591351619595	0.0	regulation of cellular protein metabolic process
GO:0000166	16515	685	3	1	1120	1	2	false	0.61160714285689	0.9291591351619595	4.9E-324	nucleotide binding
GO:0048468	16515	1897	3	1	5006	2	3	false	0.6143380391081621	0.9291591351619595	0.0	cell development
GO:0048583	16515	3777	3	1	9953	2	2	false	0.6149830247115128	0.9291591351619595	0.0	regulation of response to stimulus
GO:0042325	16515	1477	3	1	2359	1	2	false	0.6261127596442257	0.9344607931375594	0.0	regulation of phosphorylation
GO:0010646	16515	3269	3	1	8383	2	2	false	0.6278745320764318	0.9344607931375594	0.0	regulation of cell communication
GO:0031399	16515	1687	3	1	4320	2	2	false	0.6285761450241856	0.9344607931375594	0.0	regulation of protein modification process
GO:0022607	16515	2668	3	1	6683	2	2	false	0.6391015761751991	0.9405042978777683	0.0	cellular component assembly
GO:0000278	16515	993	3	1	1553	1	2	false	0.6394075981974756	0.9405042978777683	0.0	mitotic cell cycle
GO:0006464	16515	3764	3	2	4687	2	2	false	0.644891414680917	0.9413817406250409	0.0	cellular protein modification process
GO:0048514	16515	544	3	1	834	1	2	false	0.6522781774579041	0.9413817406250409	3.51874571010287E-233	blood vessel morphogenesis
GO:0030036	16515	629	3	1	1519	2	2	false	0.6568672094618824	0.9413817406250409	0.0	actin cytoskeleton organization
GO:0045296	16515	313	3	1	471	1	1	false	0.6645435244160343	0.9413817406250409	8.133887693569898E-130	cadherin binding
GO:0050790	16515	2225	3	1	7147	3	2	false	0.6734339373407194	0.9413817406250409	0.0	regulation of catalytic activity
GO:0044085	16515	2890	3	1	6683	2	1	false	0.6779129683640159	0.9413817406250409	0.0	cellular component biogenesis
GO:0043067	16515	1303	3	1	1919	1	2	false	0.6789994788957627	0.9413817406250409	0.0	regulation of programmed cell death
GO:1903047	16515	993	3	1	1438	1	2	false	0.6905424200281071	0.9413817406250409	0.0	mitotic cell cycle process
GO:0048523	16515	4164	3	1	12864	3	3	false	0.6906991022846116	0.9413817406250409	0.0	negative regulation of cellular process
GO:0004674	16515	817	3	1	1176	1	1	false	0.6947278911564683	0.9413817406250409	2.3066182299E-313	protein serine/threonine kinase activity
GO:0050794	16515	8239	3	2	12995	3	2	false	0.6962203657135632	0.9413817406250409	0.0	regulation of cellular process
GO:0032147	16515	371	3	1	531	1	1	false	0.6986817325802082	0.9413817406250409	1.973659394228755E-140	activation of protein kinase activity
GO:0006468	16515	1849	3	1	4070	2	2	false	0.702272168724123	0.9413817406250409	0.0	protein phosphorylation
GO:0070887	16515	2939	3	1	6418	2	2	false	0.7061996868390105	0.9413817406250409	0.0	cellular response to chemical stimulus
GO:0050789	16515	8917	3	2	13878	3	2	false	0.708015106412641	0.9413817406250409	0.0	regulation of biological process
GO:0048519	16515	4686	3	1	13878	3	2	false	0.7094629446470648	0.9413817406250409	0.0	negative regulation of biological process
GO:0071310	16515	2428	3	1	3396	1	2	false	0.7149587750292418	0.9413817406250409	0.0	cellular response to organic substance
GO:0043170	16515	7606	3	2	8995	2	1	false	0.7149925038066675	0.9413817406250409	0.0	macromolecule metabolic process
GO:0007265	16515	376	3	1	521	1	1	false	0.7216890595009623	0.9413817406250409	4.034238376404617E-133	Ras protein signal transduction
GO:0010467	16515	3646	3	1	7606	2	1	false	0.7289651427426351	0.9413817406250409	0.0	gene expression
GO:0048522	16515	4621	3	1	12886	3	3	false	0.7361739634427935	0.9413817406250409	0.0	positive regulation of cellular process
GO:0006950	16515	3575	3	1	7281	2	1	false	0.7409573841884717	0.9413817406250409	0.0	response to stress
GO:0016310	16515	2217	3	1	2991	1	1	false	0.7412236710138105	0.9413817406250409	0.0	phosphorylation
GO:0017076	16515	509	3	1	685	1	1	false	0.7430656934307991	0.9413817406250409	8.692066618454418E-169	purine nucleotide binding
GO:0008152	16515	9406	3	2	13878	3	1	false	0.7554272586716739	0.9413817406250409	0.0	metabolic process
GO:0042981	16515	1289	3	1	1705	1	2	false	0.7560117302046409	0.9413817406250409	0.0	regulation of apoptotic process
GO:0044237	16515	8863	3	2	13059	3	2	false	0.7566404482605247	0.9413817406250409	0.0	cellular metabolic process
GO:0008080	16515	81	3	1	107	1	2	false	0.7570093457944038	0.9413817406250409	1.9061499493850374E-25	N-acetyltransferase activity
GO:0019001	16515	386	3	1	509	1	1	false	0.7583497053044234	0.9413817406250409	1.399494660464006E-121	guanyl nucleotide binding
GO:0051171	16515	4412	3	1	8635	2	2	false	0.7608530071714643	0.9413817406250409	0.0	regulation of nitrogen compound metabolic process
GO:0048518	16515	5275	3	1	13878	3	2	false	0.76181656941211	0.9413817406250409	0.0	positive regulation of biological process
GO:0071944	16515	5612	3	1	10934	2	1	false	0.7631083725987806	0.9413817406250409	0.0	cell periphery
GO:0080090	16515	4581	3	1	8908	2	2	false	0.7640816350638184	0.9413817406250409	0.0	regulation of primary metabolic process
GO:0005737	16515	6076	3	1	11683	2	2	false	0.7696903841589504	0.9413817406250409	0.0	cytoplasm
GO:0065007	16515	9584	3	2	13878	3	1	false	0.7720556775335542	0.9413817406250409	0.0	biological regulation
GO:0010033	16515	2958	3	1	3829	1	1	false	0.7725254635656792	0.9413817406250409	0.0	response to organic substance
GO:1902531	16515	1775	3	1	3387	2	2	false	0.7735572463474936	0.9413817406250409	0.0	regulation of intracellular signal transduction
GO:0042221	16515	3829	3	1	7281	2	1	false	0.7752532936077461	0.9413817406250409	0.0	response to chemical
GO:0016773	16515	1274	3	1	1632	1	1	false	0.78063725490163	0.9413817406250409	0.0	phosphotransferase activity, alcohol group as acceptor
GO:0032561	16515	386	3	1	492	1	2	false	0.7845528455284145	0.9413817406250409	1.0416129082549764E-110	guanyl ribonucleotide binding
GO:0006807	16515	8339	3	2	9406	2	1	false	0.7859810771650153	0.9413817406250409	0.0	nitrogen compound metabolic process
GO:0009966	16515	2880	3	1	5336	2	4	false	0.7881982157970973	0.9413817406250409	0.0	regulation of signal transduction
GO:0005622	16515	10525	3	2	11845	2	1	false	0.7895315334192725	0.9413817406250409	0.0	intracellular
GO:0009987	16515	12841	3	3	13878	3	1	false	0.7921516040267216	0.9413817406250409	0.0	cellular process
GO:0034212	16515	65	3	1	81	1	1	false	0.8024691358024842	0.9413817406250409	2.9767139749970356E-17	peptide N-acetyltransferase activity
GO:0031323	16515	4758	3	1	11275	3	3	false	0.8069325197174639	0.9413817406250409	0.0	regulation of cellular metabolic process
GO:0043227	16515	7507	3	1	9283	1	1	false	0.808682537973074	0.9413817406250409	0.0	membrane-bounded organelle
GO:0043231	16515	7335	3	1	9029	1	2	false	0.812382323626683	0.9413817406250409	0.0	intracellular membrane-bounded organelle
GO:0019222	16515	5105	3	1	11880	3	2	false	0.8145632003143042	0.9413817406250409	0.0	regulation of metabolic process
GO:0016772	16515	1632	3	1	2841	2	1	false	0.8189895444476527	0.9413817406250409	0.0	transferase activity, transferring phosphorus-containing groups
GO:0032501	16515	6028	3	1	13878	3	1	false	0.8190509873980014	0.9413817406250409	0.0	multicellular organismal process
GO:0016477	16515	1315	3	2	1451	2	1	false	0.8212695168598474	0.9413817406250409	2.5941692467191015E-195	cell migration
GO:0016020	16515	6329	3	1	10934	2	1	false	0.8226437359952804	0.9413817406250409	0.0	membrane
GO:0060255	16515	4602	3	1	7947	2	2	false	0.8228624567333991	0.9413817406250409	0.0	regulation of macromolecule metabolic process
GO:0048856	16515	4812	3	2	5265	2	1	false	0.8353081512711203	0.9517035493990633	0.0	anatomical structure development
GO:0006473	16515	184	3	1	217	1	1	false	0.8479262672810225	0.959255135623786	8.898764927794515E-40	protein acetylation
GO:0110165	16515	10934	3	2	11845	2	1	false	0.8520889902826382	0.959255135623786	0.0	cellular anatomical entity
GO:0044238	16515	8708	3	2	9406	2	1	false	0.8570836107254336	0.959255135623786	0.0	primary metabolic process
GO:0140096	16515	3053	3	1	6357	3	1	false	0.8596624060430681	0.959255135623786	0.0	catalytic activity, acting on a protein
GO:0008150	16515	13878	3	3	14589	3	1	false	0.8607945342954457	0.959255135623786	0.0	biological_process
GO:0005886	16515	5537	3	1	6400	1	2	false	0.8651562500031486	0.959255135623786	0.0	plasma membrane
GO:0005488	16515	9221	3	2	11969	3	1	false	0.8660900684948571	0.959255135623786	0.0	binding
GO:0140014	16515	993	3	1	1122	1	2	false	0.8850267379677389	0.9763390204564738	3.7397162116333345E-173	mitotic nuclear division
GO:0019901	16515	700	3	1	786	1	1	false	0.8905852417304252	0.9785877359725621	2.985224654691716E-117	protein kinase binding
GO:0016787	16515	3358	3	1	6357	3	1	false	0.8950594871320487	0.9796320370972816	0.0	hydrolase activity
GO:0007275	16515	4343	3	1	6284	2	2	false	0.904627310640097	0.9824442571110642	0.0	multicellular organism development
GO:0005575	16515	11845	3	2	14589	3	1	false	0.9071973142816022	0.9824442571110642	0.0	cellular_component
GO:0000902	16515	960	3	1	1057	1	1	false	0.9082308420055522	0.9824442571110642	4.187268842637695E-140	cell morphogenesis
GO:0071704	16515	8995	3	2	9406	2	1	false	0.9145138279251911	0.9854063727255935	0.0	organic substance metabolic process
GO:0006915	16515	1695	3	1	1819	1	1	false	0.9318306761956433	0.9972100438421858	6.637702222380925E-196	apoptotic process
GO:0005525	16515	360	3	1	386	1	3	false	0.9326424870466486	0.9972100438421858	5.349837600433E-41	GTP binding
GO:0032555	16515	492	3	1	525	1	2	false	0.9371428571429744	0.998182813355352	4.163968031458112E-53	purine ribonucleotide binding
GO:0012501	16515	1819	3	1	1921	1	1	false	0.9469026548681181	0.9986624374211537	1.7730777300949983E-172	programmed cell death
GO:0048699	16515	1380	3	1	1450	1	1	false	0.9517241379311188	0.9986624374211537	3.2946673344839256E-121	generation of neurons
GO:0000280	16515	1122	3	1	1165	1	1	false	0.9630901287558652	0.9986624374211537	1.861771880780646E-79	nuclear division
GO:0051234	16515	4792	3	1	5875	2	1	false	0.9660442049034544	0.9986624374211537	0.0	establishment of localization
GO:0017111	16515	1279	3	1	1312	1	1	false	0.9748475609753142	0.9986624374211537	1.671504200825845E-66	nucleoside-triphosphatase activity
GO:0043229	16515	9004	3	1	10673	2	2	false	0.9755589388768211	0.9986624374211537	0.0	intracellular organelle
GO:0043226	16515	9283	3	1	10934	2	1	false	0.9772116647640889	0.9986624374211537	0.0	organelle
GO:0048731	16515	4127	3	1	4812	2	2	false	0.9797611562455119	0.9986624374211537	0.0	system development
GO:0006810	16515	4702	3	1	4792	1	1	false	0.9812186978288634	0.9986624374211537	1.9528703698435357E-193	transport
GO:0001883	16515	379	3	1	386	1	1	false	0.9818652849739091	0.9986624374211537	4.169467267287772E-15	purine nucleoside binding
GO:0032549	16515	379	3	1	386	1	1	false	0.9818652849739091	0.9986624374211537	4.169467267287772E-15	ribonucleoside binding
GO:0005925	16515	399	3	1	406	1	1	false	0.982758620689645	0.9986624374211537	2.9196624968407593E-15	focal adhesion
GO:0032550	16515	376	3	1	382	1	2	false	0.9842931937172521	0.9986624374211537	2.410394908023963E-13	purine ribonucleoside binding
GO:0006796	16515	2991	3	1	3009	1	1	false	0.9940179461596822	0.9998385634997262	1.6476590431454356E-47	phosphate-containing compound metabolic process
GO:0007155	16515	1255	3	1	1260	1	1	false	0.9960317460319057	0.9998385634997262	3.808723211297523E-14	cell adhesion
GO:0030154	16515	3328	3	1	3513	2	1	false	0.9972409670051685	0.9998385634997262	6.4067112836E-314	cell differentiation
GO:0120036	16515	1437	3	1	1456	2	1	false	0.9998385634997261	0.9998385634997262	1.0870553178834464E-43	plasma membrane bounded cell projection organization
GO:0000000	16515	14589	3	3	0	0	0	true	1.0	1.0	1.0	Gene Ontology
GO:0016462	16515	1312	3	1	1312	1	1	true	1.0	1.0	1.0	pyrophosphatase activity
GO:0016818	16515	1312	3	1	1312	1	1	true	1.0	1.0	1.0	hydrolase activity, acting on acid anhydrides, in phosphorus-containing anhydrides
