## Supplementary File S5 for "PIGNON: A protein-protein interaction-guided functional enrichment analysis for quantitative proteomics": table-mcl2_cluster1001-Parent-Child-Union-Benjamini-Hochberg.txt

ID	Pop.total	Pop.term	Study.total	Study.term	Pop.family	Study.family	nparents	is.trivial	p	p.adjusted	p.min	name
GO:0018195	16515	19	3	1	1150	1	1	false	0.016521739130434098	0.808840453972721	9.925729886906803E-42	peptidyl-arginine modification
GO:0008276	16515	74	3	1	3217	2	3	false	0.045483454657018016	0.808840453972721	2.165786603583499E-152	protein methyltransferase activity
GO:0033549	16515	14	3	1	272	1	2	false	0.05147058823529068	0.808840453972721	1.0097316303528175E-23	MAP kinase phosphatase activity
GO:0000151	16515	276	3	1	10545	2	2	false	0.05166444697151208	0.808840453972721	0.0	ubiquitin ligase complex
GO:0035970	16515	16	3	1	298	1	1	false	0.05369127516779035	0.808840453972721	8.149978598274636E-27	peptidyl-threonine dephosphorylation
GO:0032259	16515	335	3	1	9406	2	1	false	0.06996631263374874	0.808840453972721	0.0	methylation
GO:0018216	16515	13	3	1	166	1	2	false	0.07831325301205258	0.808840453972721	1.3876025120858427E-19	peptidyl-arginine methylation
GO:0008213	16515	160	3	1	3764	2	1	false	0.0832198290699393	0.808840453972721	1.1437914655462367E-286	protein alkylation
GO:0043414	16515	284	3	1	6663	2	3	false	0.0834362531931999	0.808840453972721	0.0	macromolecule methylation
GO:0016273	16515	11	3	1	121	1	2	false	0.0909090909090917	0.808840453972721	7.832387134463379E-16	arginine N-methyltransferase activity
GO:0007398	16515	169	3	1	1798	1	1	false	0.09399332591777525	0.808840453972721	1.2949610330482691E-242	ectoderm development
GO:0007492	16515	172	3	1	1798	1	1	false	0.09566184649619293	0.808840453972721	1.5006075978932066E-245	endoderm development
GO:0007498	16515	195	3	1	1798	1	1	false	0.10845383759742305	0.808840453972721	2.9695785045830115E-267	mesoderm development
GO:0043409	16515	158	3	1	1330	1	4	false	0.11879699248127117	0.808840453972721	8.307824877662033E-210	negative regulation of MAPK cascade
GO:0010563	16515	514	3	1	4325	1	3	false	0.11884393063588732	0.808840453972721	0.0	negative regulation of phosphorus metabolic process
GO:0016741	16515	177	3	1	2841	2	1	false	0.12074304326477192	0.808840453972721	5.1519296440650425E-287	transferase activity, transferring one-carbon groups
GO:0071901	16515	130	3	1	899	1	3	false	0.14460511679646632	0.808840453972721	1.2090892844090098E-160	negative regulation of protein serine/threonine kinase activity
GO:0006470	16515	298	3	1	3885	2	2	false	0.14754508812169953	0.808840453972721	0.0	protein dephosphorylation
GO:0016274	16515	11	3	1	74	1	3	false	0.14864864864864794	0.808840453972721	2.39244620176399E-13	protein-arginine N-methyltransferase activity
GO:0016311	16515	451	3	1	2991	1	1	false	0.1507856904046252	0.808840453972721	0.0	dephosphorylation
GO:0033673	16515	244	3	1	1562	1	4	false	0.15620998719597873	0.808840453972721	3.9620034999220625E-293	negative regulation of kinase activity
GO:0004721	16515	263	3	1	3180	2	3	false	0.15859265106470236	0.808840453972721	0.0	phosphoprotein phosphatase activity
GO:0001704	16515	157	3	1	989	1	2	false	0.15874620829120833	0.808840453972721	3.2319245423219463E-187	formation of primary germ layer
GO:0051348	16515	268	3	1	3222	2	3	false	0.15946137149668693	0.808840453972721	0.0	negative regulation of transferase activity
GO:0043407	16515	73	3	1	454	1	4	false	0.16079295154188256	0.808840453972721	2.212199502406759E-86	negative regulation of MAP kinase activity
GO:0008138	16515	43	3	1	263	1	1	false	0.1634980988592982	0.808840453972721	2.0030771796829715E-50	protein tyrosine/serine/threonine phosphatase activity
GO:0044092	16515	1033	3	1	11969	2	2	false	0.16517039562560076	0.808840453972721	0.0	negative regulation of molecular function
GO:0006469	16515	225	3	1	1310	1	4	false	0.17175572519079305	0.808840453972721	3.902673230896011E-260	negative regulation of protein kinase activity
GO:0048585	16515	1457	3	1	8481	1	3	false	0.17179577879898397	0.808840453972721	0.0	negative regulation of response to stimulus
GO:0045936	16515	514	3	1	2991	1	3	false	0.17184887997336148	0.808840453972721	0.0	negative regulation of phosphate metabolic process
GO:0023014	16515	859	3	1	4966	1	2	false	0.1729762384211246	0.808840453972721	0.0	signal transduction by protein phosphorylation
GO:0043687	16515	342	3	1	3764	2	1	false	0.17348784221754368	0.808840453972721	0.0	post-translational protein modification
GO:0005730	16515	890	3	1	5098	1	2	false	0.17457826598652001	0.808840453972721	0.0	nucleolus
GO:0023057	16515	1267	3	1	7020	1	3	false	0.18048433048402152	0.808840453972721	0.0	negative regulation of signaling
GO:0042326	16515	423	3	1	2287	1	3	false	0.18495846086562567	0.808840453972721	0.0	negative regulation of phosphorylation
GO:1902532	16515	532	3	1	2835	1	3	false	0.1876543209874952	0.808840453972721	0.0	negative regulation of intracellular signal transduction
GO:0048646	16515	989	3	1	5265	1	2	false	0.18784425451145495	0.808840453972721	0.0	anatomical structure formation involved in morphogenesis
GO:0032501	16515	6028	3	2	13878	2	1	false	0.18864789504873716	0.808840453972721	0.0	multicellular organismal process
GO:0010648	16515	1264	3	1	6700	1	3	false	0.18865671641824697	0.808840453972721	0.0	negative regulation of cell communication
GO:0001933	16515	387	3	1	2003	1	4	false	0.19321018472299856	0.808840453972721	0.0	negative regulation of protein phosphorylation
GO:0016740	16515	2841	3	2	6357	2	1	false	0.19968869270163794	0.808840453972721	0.0	transferase activity
GO:0048598	16515	533	3	1	2563	1	2	false	0.20795942255177813	0.808840453972721	0.0	embryonic morphogenesis
GO:0009790	16515	929	3	1	4343	1	1	false	0.21390743725528844	0.808840453972721	0.0	embryo development
GO:0043086	16515	749	3	1	6503	2	3	false	0.21710501264963436	0.808840453972721	0.0	negative regulation of catalytic activity
GO:0048332	16515	159	3	1	705	1	2	false	0.22553191489363358	0.808840453972721	1.0012234909143467E-162	mesoderm morphogenesis
GO:0048729	16515	682	3	1	3010	1	2	false	0.22657807309004077	0.808840453972721	0.0	tissue morphogenesis
GO:0140096	16515	3053	3	2	6357	2	1	false	0.23060845895344076	0.808840453972721	0.0	catalytic activity, acting on a protein
GO:0009968	16515	1148	3	1	4789	1	5	false	0.23971601587033317	0.808840453972721	0.0	negative regulation of signal transduction
GO:0019787	16515	523	3	1	3955	2	2	false	0.24701756674491415	0.808840453972721	0.0	ubiquitin-like protein transferase activity
GO:0048584	16515	2094	3	1	8465	1	3	false	0.24737152983037777	0.808840453972721	0.0	positive regulation of response to stimulus
GO:0010562	16515	1074	3	1	4324	1	3	false	0.24838112858466996	0.808840453972721	0.0	positive regulation of phosphorus metabolic process
GO:0023056	16515	1745	3	1	6990	1	3	false	0.2496423462091536	0.808840453972721	0.0	positive regulation of signaling
GO:0004707	16515	327	3	1	1291	1	2	false	0.2532920216886014	0.808840453972721	1.97086294E-316	MAP kinase activity
GO:0031400	16515	549	3	1	4015	2	3	false	0.2548068063146035	0.808840453972721	0.0	negative regulation of protein modification process
GO:0010647	16515	1736	3	1	6661	1	3	false	0.26062152829911533	0.808840453972721	0.0	positive regulation of cell communication
GO:0043412	16515	3949	3	2	7606	2	1	false	0.2695310097224153	0.808840453972721	0.0	macromolecule modification
GO:0043408	16515	663	3	1	2391	1	3	false	0.2772898368882205	0.808840453972721	0.0	regulation of MAPK cascade
GO:0044257	16515	735	3	1	4887	2	3	false	0.27820432314529964	0.808840453972721	0.0	cellular protein catabolic process
GO:0044265	16515	1103	3	1	7226	2	3	false	0.28200441121478537	0.808840453972721	0.0	cellular macromolecule catabolic process
GO:0003824	16515	6357	3	2	11969	2	1	false	0.28206984018158265	0.808840453972721	0.0	catalytic activity
GO:0051174	16515	1639	3	1	5798	1	2	false	0.2826836840292832	0.808840453972721	0.0	regulation of phosphorus metabolic process
GO:1902494	16515	1314	3	1	4639	1	1	false	0.2832507005815175	0.808840453972721	0.0	catalytic complex
GO:0030163	16515	878	3	1	5628	2	3	false	0.2876969970022839	0.808840453972721	0.0	protein catabolic process
GO:0044093	16515	1894	3	1	11969	2	2	false	0.2914548105110375	0.808840453972721	0.0	positive regulation of molecular function
GO:0007369	16515	157	3	1	533	1	4	false	0.2945590994371783	0.808840453972721	1.267073060507811E-139	gastrulation
GO:0016788	16515	1001	3	1	3358	1	1	false	0.29809410363316363	0.808840453972721	0.0	hydrolase activity, acting on ester bonds
GO:0009057	16515	1319	3	1	8030	2	2	false	0.30155412656292	0.808840453972721	0.0	macromolecule catabolic process
GO:0017017	16515	13	3	1	43	1	2	false	0.3023255813953467	0.808840453972721	2.733969847284076E-11	MAP kinase tyrosine/serine/threonine phosphatase activity
GO:0051248	16515	992	3	1	6003	2	4	false	0.30321660229407227	0.808840453972721	0.0	negative regulation of protein metabolic process
GO:0032269	16515	939	3	1	5476	2	4	false	0.31357315108346673	0.808840453972721	0.0	negative regulation of cellular protein metabolic process
GO:0043410	16515	494	3	1	1572	1	4	false	0.3142493638675874	0.808840453972721	0.0	positive regulation of MAPK cascade
GO:0009967	16515	1541	3	1	4877	1	5	false	0.31597293418101735	0.808840453972721	0.0	positive regulation of signal transduction
GO:0043167	16515	2941	3	1	9221	1	1	false	0.31894588439683935	0.808840453972721	0.0	ion binding
GO:0071902	16515	321	3	1	985	1	3	false	0.32588832487301767	0.808840453972721	3.4663462726121185E-269	positive regulation of protein serine/threonine kinase activity
GO:1901565	16515	1167	3	1	6503	2	2	false	0.326729593557793	0.808840453972721	0.0	organonitrogen compound catabolic process
GO:0033674	16515	596	3	1	1822	1	4	false	0.32711306256847844	0.808840453972721	0.0	positive regulation of kinase activity
GO:1902533	16515	938	3	1	2860	1	3	false	0.3279720279723699	0.808840453972721	0.0	positive regulation of intracellular signal transduction
GO:0000165	16515	840	3	1	2466	1	2	false	0.34063260340578416	0.808840453972721	0.0	MAPK cascade
GO:0000188	16515	25	3	1	73	1	1	false	0.3424657534246589	0.808840453972721	4.3076035479149504E-20	inactivation of MAPK activity
GO:0045860	16515	531	3	1	1543	1	4	false	0.34413480233273863	0.808840453972721	0.0	positive regulation of protein kinase activity
GO:0019538	16515	5250	3	2	8935	2	3	false	0.34521954132159616	0.808840453972721	0.0	protein metabolic process
GO:0051347	16515	662	3	1	3461	2	3	false	0.3460072851404086	0.808840453972721	0.0	positive regulation of transferase activity
GO:0035335	16515	104	3	1	298	1	1	false	0.3489932885906464	0.808840453972721	4.012071207012672E-83	peptidyl-tyrosine dephosphorylation
GO:0050954	16515	137	3	1	388	1	1	false	0.3530927835051819	0.808840453972721	9.021911403626958E-109	sensory perception of mechanical stimulus
GO:0045937	16515	1074	3	1	2991	1	3	false	0.35907723169522693	0.808840453972721	0.0	positive regulation of phosphate metabolic process
GO:0031974	16515	3948	3	1	10934	1	1	false	0.36107554417561966	0.808840453972721	0.0	membrane-enclosed lumen
GO:0023051	16515	3308	3	1	9004	1	2	false	0.3673922701004737	0.808840453972721	0.0	regulation of signaling
GO:0043085	16515	1381	3	1	6623	2	3	false	0.37357764940129584	0.808840453972721	0.0	positive regulation of catalytic activity
GO:0009888	16515	1798	3	1	4812	1	1	false	0.3736492103072989	0.808840453972721	0.0	tissue development
GO:0048583	16515	3777	3	1	9953	1	2	false	0.3794835727913067	0.808840453972721	0.0	regulation of response to stimulus
GO:1901575	16515	1956	3	1	9133	2	2	false	0.3824871266493513	0.808840453972721	0.0	organic substance catabolic process
GO:0000209	16515	309	3	1	807	1	1	false	0.38289962825285717	0.808840453972721	2.0409498993751335E-232	protein polyubiquitination
GO:0004725	16515	102	3	1	265	1	2	false	0.3849056603773273	0.808840453972721	3.9989097734914975E-76	protein tyrosine phosphatase activity
GO:0043405	16515	318	3	1	824	1	3	false	0.38592233009720245	0.808840453972721	7.807640278158091E-238	regulation of MAP kinase activity
GO:0035556	16515	2462	3	1	11378	2	2	false	0.38595850583595853	0.808840453972721	0.0	intracellular signal transduction
GO:0043406	16515	246	3	1	635	1	4	false	0.38740157480309717	0.808840453972721	2.440306010539757E-183	positive regulation of MAP kinase activity
GO:0010646	16515	3269	3	1	8383	1	2	false	0.3899558630587546	0.808840453972721	0.0	regulation of cell communication
GO:0031324	16515	2129	3	1	9593	2	4	false	0.3946292155779225	0.808840453972721	0.0	negative regulation of cellular metabolic process
GO:0051603	16515	680	3	1	1685	1	2	false	0.40356083086041356	0.808840453972721	0.0	proteolysis involved in cellular protein catabolic process
GO:0044248	16515	2055	3	1	8923	2	2	false	0.40758748859335947	0.808840453972721	0.0	cellular catabolic process
GO:0051172	16515	1965	3	1	8407	2	3	false	0.4128574069046822	0.808840453972721	0.0	negative regulation of nitrogen compound metabolic process
GO:0000187	16515	177	3	1	425	1	2	false	0.4164705882353042	0.808840453972721	1.1385783163245557E-124	activation of MAPK activity
GO:0043233	16515	3948	3	1	9283	1	2	false	0.42529354734620334	0.808840453972721	0.0	organelle lumen
GO:0051338	16515	966	3	1	3980	2	2	false	0.4265634531030445	0.808840453972721	0.0	regulation of transferase activity
GO:0009892	16515	2467	3	1	10162	2	3	false	0.42661653576613967	0.808840453972721	0.0	negative regulation of metabolic process
GO:0008170	16515	75	3	1	175	1	1	false	0.42857142857144803	0.808840453972721	2.0590904604418873E-51	N-methyltransferase activity
GO:0003008	16515	1482	3	1	6028	2	1	false	0.4312925940771749	0.808840453972721	0.0	system process
GO:0009056	16515	2357	3	1	9406	2	1	false	0.43839672506740646	0.808840453972721	0.0	catabolic process
GO:0070013	16515	3948	3	1	9004	1	2	false	0.4384717903129156	0.808840453972721	0.0	intracellular organelle lumen
GO:0043549	16515	879	3	1	1984	1	3	false	0.44304435483874477	0.808840453972721	0.0	regulation of kinase activity
GO:0065009	16515	3314	3	1	13061	2	2	false	0.44309929623488353	0.808840453972721	0.0	regulation of molecular function
GO:0071900	16515	482	3	1	1083	1	2	false	0.4450600184672408	0.808840453972721	2.77E-322	regulation of protein serine/threonine kinase activity
GO:0044267	16515	4687	3	2	7022	2	2	false	0.4454894664174202	0.808840453972721	0.0	cellular protein metabolic process
GO:0009653	16515	2361	3	1	5265	1	2	false	0.448433048434521	0.808840453972721	0.0	anatomical structure morphogenesis
GO:0042327	16515	1021	3	1	2255	1	3	false	0.4527716186250581	0.808840453972721	0.0	positive regulation of phosphorylation
GO:0045859	16515	785	3	1	1710	1	3	false	0.4590643274851701	0.808840453972721	0.0	regulation of protein kinase activity
GO:0008152	16515	9406	3	2	13878	2	1	false	0.4593474426524375	0.808840453972721	0.0	metabolic process
GO:0051247	16515	1579	3	1	5964	2	4	false	0.45944772553795316	0.808840453972721	0.0	positive regulation of protein metabolic process
GO:0005634	16515	3375	3	1	7335	1	1	false	0.46012269938630634	0.808840453972721	0.0	nucleus
GO:0044237	16515	8863	3	2	13059	2	2	false	0.4606020948724073	0.808840453972721	0.0	cellular metabolic process
GO:0001934	16515	951	3	1	2058	1	4	false	0.46209912536478737	0.808840453972721	0.0	positive regulation of protein phosphorylation
GO:0032270	16515	1481	3	1	5504	2	4	false	0.46578735858869524	0.808840453972721	0.0	positive regulation of cellular protein metabolic process
GO:0031325	16515	2641	3	1	9799	2	4	false	0.46641511527881546	0.808840453972721	0.0	positive regulation of cellular metabolic process
GO:0009893	16515	2828	3	1	10458	2	3	false	0.4677245848649835	0.808840453972721	0.0	positive regulation of metabolic process
GO:0004842	16515	423	3	1	901	1	2	false	0.46947835738049537	0.808840453972721	1.1918074151240077E-269	ubiquitin-protein transferase activity
GO:1901564	16515	6170	3	2	9003	2	2	false	0.4696492958551283	0.808840453972721	0.0	organonitrogen compound metabolic process
GO:0007600	16515	388	3	1	817	1	1	false	0.4749082007343043	0.8112180604333193	1.1461051024118381E-244	sensory perception
GO:0036211	16515	3764	3	2	5415	2	2	false	0.483133465065599	0.8112180604333193	0.0	protein modification process
GO:0070647	16515	1066	3	1	3764	2	1	false	0.4862651133873587	0.8112180604333193	0.0	protein modification by small protein conjugation or removal
GO:0043228	16515	4536	3	1	9283	1	1	false	0.48863513950224124	0.8112180604333193	0.0	non-membrane-bounded organelle
GO:0031401	16515	1143	3	1	3972	2	3	false	0.49277199271667177	0.8112180604333193	0.0	positive regulation of protein modification process
GO:0010605	16515	2252	3	1	7683	2	3	false	0.5003401004041759	0.8112180604333193	0.0	negative regulation of macromolecule metabolic process
GO:0043232	16515	4526	3	1	9010	1	2	false	0.5023307436177219	0.8112180604333193	0.0	intracellular non-membrane-bounded organelle
GO:0051173	16515	2492	3	1	8444	2	3	false	0.5031699462235064	0.8112180604333193	0.0	positive regulation of nitrogen compound metabolic process
GO:0044260	16515	6589	3	2	9167	2	2	false	0.516613812783276	0.8112180604333193	0.0	cellular macromolecule metabolic process
GO:0018193	16515	1150	3	1	3764	2	1	false	0.5177622993381494	0.8112180604333193	0.0	peptidyl-amino acid modification
GO:1902531	16515	1775	3	1	3387	1	2	false	0.5240625922641011	0.8112180604333193	0.0	regulation of intracellular signal transduction
GO:0050790	16515	2225	3	1	7147	2	2	false	0.5257490817661421	0.8112180604333193	0.0	regulation of catalytic activity
GO:0006508	16515	1639	3	1	5250	2	1	false	0.526958967242649	0.8112180604333193	0.0	proteolysis
GO:0004672	16515	1176	3	1	3759	2	4	false	0.5278809303645532	0.8112180604333193	0.0	protein kinase activity
GO:0009966	16515	2880	3	1	5336	1	4	false	0.539730134934311	0.8112180604333193	0.0	regulation of signal transduction
GO:0048523	16515	4164	3	1	12864	2	3	false	0.5426272538044857	0.8112180604333193	0.0	negative regulation of cellular process
GO:0043632	16515	602	3	1	1103	1	1	false	0.5457842248411829	0.8112180604333193	0.0	modification-dependent macromolecule catabolic process
GO:0019220	16515	1639	3	1	2991	1	2	false	0.547977265128627	0.8112180604333193	0.0	regulation of phosphate metabolic process
GO:0050877	16515	817	3	1	1482	1	1	false	0.5512820512820672	0.8112180604333193	0.0	nervous system process
GO:0010604	16515	2560	3	1	7739	2	3	false	0.5521893838695444	0.8112180604333193	0.0	positive regulation of macromolecule metabolic process
GO:1990234	16515	726	3	1	1314	1	1	false	0.5525114155252855	0.8112180604333193	0.0	transferase complex
GO:0048519	16515	4686	3	1	13878	2	2	false	0.5613174994517115	0.8112180604333193	0.0	negative regulation of biological process
GO:0006479	16515	160	3	1	284	1	2	false	0.5633802816901741	0.8112180604333193	6.647675853046176E-84	protein methylation
GO:0006793	16515	3009	3	1	8863	2	1	false	0.563766767598372	0.8112180604333193	0.0	phosphorus metabolic process
GO:0046914	16515	976	3	1	1729	1	1	false	0.564488143435167	0.8112180604333193	0.0	transition metal ion binding
GO:0042578	16515	571	3	1	1001	1	1	false	0.5704295704295185	0.8143632683105625	3.8920527776558893E-296	phosphoric ester hydrolase activity
GO:0001932	16515	1331	3	1	2298	1	3	false	0.5791993037423211	0.8185197283798575	0.0	regulation of protein phosphorylation
GO:0048522	16515	4621	3	1	12886	2	3	false	0.5886318945909153	0.8185197283798575	0.0	positive regulation of cellular process
GO:0007165	16515	4610	3	1	12851	2	5	false	0.5887867740014167	0.8185197283798575	0.0	signal transduction
GO:0016301	16515	1426	3	1	2396	1	2	false	0.5951585976633993	0.8185197283798575	0.0	kinase activity
GO:0023052	16515	5095	3	1	13878	2	1	false	0.599489557351409	0.8185197283798575	0.0	signaling
GO:0051246	16515	2575	3	1	6895	2	4	false	0.6074803514880215	0.8185197283798575	0.0	regulation of protein metabolic process
GO:0032268	16515	2427	3	1	6488	2	3	false	0.6082542586839568	0.8185197283798575	0.0	regulation of cellular protein metabolic process
GO:0032502	16515	5265	3	1	13878	2	1	false	0.6148445949070811	0.8185197283798575	0.0	developmental process
GO:0048518	16515	5275	3	1	13878	2	2	false	0.6157384858932995	0.8185197283798575	0.0	positive regulation of biological process
GO:0016791	16515	390	3	1	631	1	2	false	0.6180665610141629	0.8185197283798575	1.7724745606628105E-181	phosphatase activity
GO:0031981	16515	2789	3	1	4497	1	2	false	0.6201912386041649	0.8185197283798575	0.0	nuclear lumen
GO:0043169	16515	1836	3	1	2941	1	1	false	0.6242774566465132	0.8185197283798575	0.0	cation binding
GO:0042325	16515	1477	3	1	2359	1	2	false	0.6261127596442257	0.8185197283798575	0.0	regulation of phosphorylation
GO:0031399	16515	1687	3	1	4320	2	2	false	0.6285761450241856	0.8185197283798575	0.0	regulation of protein modification process
GO:0032991	16515	4639	3	1	11845	2	1	false	0.6299207126241301	0.8185197283798575	0.0	protein-containing complex
GO:0007154	16515	5113	3	1	12841	2	1	false	0.637828596625818	0.8238619373083483	0.0	cell communication
GO:0006464	16515	3764	3	2	4687	2	2	false	0.644891414680917	0.8280558401524201	0.0	cellular protein modification process
GO:0005575	16515	11845	3	2	14589	2	1	false	0.6591923897048987	0.8414396974468412	0.0	cellular_component
GO:0031323	16515	4758	3	1	11275	2	3	false	0.6659325087964487	0.84155379239123	0.0	regulation of cellular metabolic process
GO:0008757	16515	117	3	1	175	1	1	false	0.6685714285714676	0.84155379239123	8.298799414110994E-48	S-adenosylmethionine-dependent methyltransferase activity
GO:0003674	16515	11969	3	2	14589	2	1	false	0.6730667995212539	0.84155379239123	0.0	molecular_function
GO:0019222	16515	5105	3	1	11880	2	2	false	0.6747942851431983	0.84155379239123	0.0	regulation of metabolic process
GO:0004674	16515	817	3	1	1176	1	1	false	0.6947278911564683	0.859073253401295	2.3066182299E-313	protein serine/threonine kinase activity
GO:0032147	16515	371	3	1	531	1	1	false	0.6986817325802082	0.859073253401295	1.973659394228755E-140	activation of protein kinase activity
GO:0006468	16515	1849	3	1	4070	2	2	false	0.702272168724123	0.859073253401295	0.0	protein phosphorylation
GO:0051716	16515	5952	3	1	13037	2	2	false	0.7046775995641958	0.859073253401295	0.0	cellular response to stimulus
GO:0043170	16515	7606	3	2	8995	2	1	false	0.7149925038066675	0.8667786219332226	0.0	macromolecule metabolic process
GO:0016310	16515	2217	3	1	2991	1	1	false	0.7412236710138105	0.8935863144999827	0.0	phosphorylation
GO:0008270	16515	738	3	1	976	1	1	false	0.7561475409839682	0.9060421574254022	1.1877757905648653E-234	zinc ion binding
GO:0051171	16515	4412	3	1	8635	2	2	false	0.7608530071714643	0.9060421574254022	0.0	regulation of nitrogen compound metabolic process
GO:0080090	16515	4581	3	1	8908	2	2	false	0.7640816350638184	0.9060421574254022	0.0	regulation of primary metabolic process
GO:0050896	16515	7281	3	1	13878	2	1	false	0.7740539987858934	0.9107434640519018	0.0	response to stimulus
GO:0016787	16515	3358	3	1	6357	2	1	false	0.7774784920661009	0.9107434640519018	0.0	hydrolase activity
GO:0016773	16515	1274	3	1	1632	1	1	false	0.78063725490163	0.9107434640519018	0.0	phosphotransferase activity, alcohol group as acceptor
GO:0006807	16515	8339	3	2	9406	2	1	false	0.7859810771650153	0.9113209720850114	0.0	nitrogen compound metabolic process
GO:0005622	16515	10525	3	2	11845	2	1	false	0.7895315334192725	0.9113209720850114	0.0	intracellular
GO:0043227	16515	7507	3	1	9283	1	1	false	0.808682537973074	0.9278261275104747	0.0	membrane-bounded organelle
GO:0043231	16515	7335	3	1	9029	1	2	false	0.812382323626683	0.9278261275104747	0.0	intracellular membrane-bounded organelle
GO:0016772	16515	1632	3	1	2841	2	1	false	0.8189895444476527	0.9300060057872271	0.0	transferase activity, transferring phosphorus-containing groups
GO:0060255	16515	4602	3	1	7947	2	2	false	0.8228624567333991	0.9300060057872271	0.0	regulation of macromolecule metabolic process
GO:0032446	16515	886	3	1	1066	1	1	false	0.8311444652909008	0.9344992174514274	1.8746522401419E-209	protein modification by small protein conjugation
GO:0035246	16515	11	3	1	13	1	1	false	0.8461538461538451	0.9403015663881881	0.01282051282051281	peptidyl-arginine N-methylation
GO:0043226	16515	9283	3	1	10934	1	1	false	0.849003109566795	0.9403015663881881	0.0	organelle
GO:0009987	16515	12841	3	2	13878	2	1	false	0.8561333170471993	0.9403015663881881	0.0	cellular process
GO:0044238	16515	8708	3	2	9406	2	1	false	0.8570836107254336	0.9403015663881881	0.0	primary metabolic process
GO:0019941	16515	592	3	1	690	1	2	false	0.8579710144924482	0.9403015663881881	8.138613953273877E-122	modification-dependent protein catabolic process
GO:0050794	16515	8239	3	1	12995	2	2	false	0.8660714333304281	0.9444095529281553	0.0	regulation of cellular process
GO:0050789	16515	8917	3	1	13878	2	2	false	0.8722301361263364	0.9463696976970749	0.0	regulation of biological process
GO:0007605	16515	122	3	1	137	1	1	false	0.8905109489051237	0.9540841377873388	2.5760280813614714E-20	sensory perception of sound
GO:0065007	16515	9584	3	1	13878	2	1	false	0.9042804921127321	0.9540841377873388	0.0	biological regulation
GO:0007275	16515	4343	3	1	6284	2	2	false	0.904627310640097	0.9540841377873388	0.0	multicellular organism development
GO:0008150	16515	13878	3	2	14589	2	1	false	0.904901259129079	0.9540841377873388	0.0	biological_process
GO:0016567	16515	807	3	1	886	1	1	false	0.9108352144466583	0.9540841377873388	4.584485883610353E-115	protein ubiquitination
GO:0001706	16515	157	3	1	172	1	2	false	0.912790697674451	0.9540841377873388	7.185799673807126E-22	endoderm formation
GO:0048856	16515	4812	3	1	5265	1	1	false	0.9139601139625344	0.9540841377873388	0.0	anatomical structure development
GO:0071704	16515	8995	3	2	9406	2	1	false	0.9145138279251911	0.9540841377873388	0.0	organic substance metabolic process
GO:0001705	16515	157	3	1	169	1	2	false	0.9289940828402272	0.9645536649585135	1.3160910549825359E-18	ectoderm formation
GO:0046872	16515	1729	3	1	1836	1	1	false	0.9417211328980686	0.9731118373280042	1.6689959932889248E-176	metal ion binding
GO:0005488	16515	9221	3	1	11969	2	1	false	0.9473017807095734	0.9742392721041584	0.0	binding
GO:0043229	16515	9004	3	1	10673	2	2	false	0.9755589388768211	0.9940908324389507	0.0	intracellular organelle
GO:0001707	16515	157	3	1	159	1	2	false	0.987421383647851	0.9940908324389507	7.961149590001312E-5	mesoderm formation
GO:0008168	16515	175	3	1	177	1	1	false	0.9887005649717618	0.9940908324389507	6.420133538778114E-5	methyltransferase activity
GO:0006511	16515	587	3	1	592	1	1	false	0.9915540540541602	0.9940908324389507	1.6785235000588023E-12	ubiquitin-dependent protein catabolic process
GO:0006796	16515	2991	3	1	3009	1	1	false	0.9940179461596822	0.9940908324389507	1.6476590431454356E-47	phosphate-containing compound metabolic process
GO:0110165	16515	10934	3	1	11845	2	1	false	0.9940908324389506	0.9940908324389507	0.0	cellular anatomical entity
GO:0000000	16515	14589	3	2	0	0	0	true	1.0	1.0	1.0	Gene Ontology
