## Supplementary File S5 for "PIGNON: A protein-protein interaction-guided functional enrichment analysis for quantitative proteomics": table-mcl2_cluster1005-Parent-Child-Union-Benjamini-Hochberg.txt

ID	Pop.total	Pop.term	Study.total	Study.term	Pop.family	Study.family	nparents	is.trivial	p	p.adjusted	p.min	name
GO:0018995	16515	56	3	1	10934	1	1	false	0.00512163892447469	0.4414181818177463	5.514585037879565E-152	host cellular component
GO:0000972	16515	7	3	1	1114	1	1	false	0.006283662477559575	0.4414181818177463	2.4123318438798698E-18	transcription-dependent tethering of RNA polymerase II gene DNA at nuclear periphery
GO:1902579	16515	51	3	1	6302	1	2	false	0.008092668993973526	0.4414181818177463	3.201454891498604E-128	multi-organism localization
GO:0044766	16515	51	3	1	4702	1	2	false	0.010846448319899877	0.4414181818177463	1.0529769827525075E-121	multi-organism transport
GO:0060968	16515	113	3	1	8357	1	3	false	0.013521598659746366	0.4414181818177463	3.070288735094082E-259	regulation of gene silencing
GO:0000922	16515	159	3	1	10934	1	2	false	0.01454179623199053	0.4414181818177463	0.0	spindle pole
GO:0032182	16515	94	3	1	5904	1	1	false	0.01592140921405066	0.4414181818177463	7.444883151756296E-209	ubiquitin-like protein binding
GO:0016458	16515	207	3	1	12841	1	2	false	0.016120239856659183	0.4414181818177463	0.0	gene silencing
GO:0005643	16515	86	3	1	4885	1	2	false	0.017604912998952813	0.4414181818177463	2.943093059755601E-187	nuclear pore
GO:1903578	16515	110	3	1	5253	1	2	false	0.020940415000896988	0.4414181818177463	2.852486042059148E-231	regulation of ATP metabolic process
GO:0032886	16515	204	3	1	8500	1	2	false	0.02399999999995711	0.4414181818177463	0.0	regulation of microtubule-based process
GO:0006140	16515	106	3	1	4204	1	4	false	0.025214081826826062	0.4414181818177463	3.394742910157936E-214	regulation of nucleotide metabolic process
GO:0043467	16515	139	3	1	5044	1	2	false	0.02755749405234279	0.4414181818177463	1.3511595704754746E-275	regulation of generation of precursor metabolites and energy
GO:0006406	16515	109	3	1	3670	1	4	false	0.02970027247954776	0.4414181818177463	2.0626198482553789E-212	mRNA export from nucleus
GO:0046034	16515	283	3	1	9406	1	1	false	0.030087178396804044	0.4414181818177463	0.0	ATP metabolic process
GO:0016853	16515	232	3	1	6357	1	1	false	0.03649520213934582	0.4414181818177463	0.0	isomerase activity
GO:0051236	16515	181	3	1	4806	1	2	false	0.037661256762280326	0.4414181818177463	0.0	establishment of RNA localization
GO:0006109	16515	196	3	1	4889	1	2	false	0.04008999795469008	0.4414181818177463	0.0	regulation of carbohydrate metabolic process
GO:0009408	16515	164	3	1	3584	1	2	false	0.045758928571507915	0.4414181818177463	1.759220657776601E-288	response to heat
GO:0071166	16515	125	3	1	2730	1	1	false	0.04578754578746401	0.4414181818177463	1.015110550149462E-219	ribonucleoprotein complex localization
GO:0090224	16515	41	3	1	844	1	3	false	0.048578199052137526	0.4414181818177463	9.402629604350383E-71	regulation of spindle organization
GO:0006110	16515	78	3	1	1559	1	6	false	0.050032071840883714	0.4414181818177463	7.290948279952442E-134	regulation of glycolytic process
GO:0051301	16515	649	3	1	12841	1	1	false	0.050541235106154006	0.4414181818177463	0.0	cell division
GO:0060236	16515	37	3	1	686	1	3	false	0.053935860058321336	0.4414181818177463	4.207855819457097E-62	regulation of mitotic spindle organization
GO:0006091	16515	491	3	1	8863	1	1	false	0.05539884914812592	0.4414181818177463	0.0	generation of precursor metabolites and energy
GO:0046939	16515	130	3	1	2217	1	1	false	0.05863779882721141	0.4414181818177463	3.4408422572295827E-214	nucleotide phosphorylation
GO:0046794	16515	51	3	1	865	1	2	false	0.058959537572278835	0.4414181818177463	1.137111412982915E-83	transport of virus
GO:0072521	16515	511	3	1	8470	1	5	false	0.06033057851228611	0.4414181818177463	0.0	purine-containing compound metabolic process
GO:0062012	16515	382	3	1	6267	1	2	false	0.060954204563612696	0.4414181818177463	0.0	regulation of small molecule metabolic process
GO:0005975	16515	557	3	1	8996	1	2	false	0.06191640729234877	0.4414181818177463	0.0	carbohydrate metabolic process
GO:0034605	16515	126	3	1	1954	1	2	false	0.06448311156598854	0.4414181818177463	3.2186003687555767E-202	cellular response to heat
GO:0051704	16515	905	3	1	13878	1	1	false	0.0652111255228117	0.4414181818177463	0.0	multi-organism process
GO:0016829	16515	416	3	1	6357	1	1	false	0.06543967280157695	0.4414181818177463	0.0	lyase activity
GO:0005635	16515	446	3	1	6747	1	3	false	0.06610345338672032	0.4414181818177463	0.0	nuclear envelope
GO:0016925	16515	77	3	1	1148	1	2	false	0.06707317073169569	0.4414181818177463	4.7725773058304994E-122	protein sumoylation
GO:0016774	16515	111	3	1	1632	1	1	false	0.06801470588230388	0.4414181818177463	1.980965115726932E-175	phosphotransferase activity, carboxyl group as acceptor
GO:0007017	16515	896	3	1	12841	1	1	false	0.06977649715730626	0.4414181818177463	0.0	microtubule-based process
GO:0006403	16515	209	3	1	2808	1	1	false	0.07443019943016439	0.4414181818177463	2.7E-322	RNA localization
GO:0043470	16515	83	3	1	1096	1	3	false	0.07572992700727055	0.4414181818177463	4.736413809431481E-127	regulation of carbohydrate catabolic process
GO:0005819	16515	351	3	1	4526	1	2	false	0.07755192222735038	0.4414181818177463	0.0	spindle
GO:0004618	16515	111	3	1	1426	1	2	false	0.07784011220194595	0.4414181818177463	1.1175190912424194E-168	phosphoglycerate kinase activity
GO:0016052	16515	176	3	1	2252	1	2	false	0.0781527531083512	0.4414181818177463	1.9705320068870085E-267	carbohydrate catabolic process
GO:0080135	16515	675	3	1	8569	1	3	false	0.07877231882385485	0.4414181818177463	0.0	regulation of cellular response to stress
GO:0015931	16515	199	3	1	2500	1	2	false	0.07959999999992146	0.4414181818177463	8.366965467777354E-301	nucleobase-containing compound transport
GO:0007051	16515	163	3	1	1787	1	2	false	0.0912143256854577	0.48928994622191013	3.2835767599035126E-236	spindle organization
GO:1902850	16515	132	3	1	1431	1	2	false	0.09224318658281913	0.48928994622191013	1.630679668845291E-190	microtubule cytoskeleton organization involved in mitosis
GO:0031975	16515	1126	3	1	10934	1	1	false	0.10298152551709304	0.5060065127020033	0.0	envelope
GO:0040029	16515	279	3	1	2644	1	1	false	0.10552193645986602	0.5060065127020033	0.0	regulation of gene expression, epigenetic
GO:1900034	16515	77	3	1	718	1	2	false	0.10724233983287361	0.5060065127020033	1.1929162407887686E-105	regulation of cellular response to heat
GO:0097431	16515	25	3	1	228	1	2	false	0.10964912280701315	0.5060065127020033	6.844763555941667E-34	mitotic spindle pole
GO:0006082	16515	1019	3	1	9265	1	3	false	0.1099838100376206	0.5060065127020033	0.0	organic acid metabolic process
GO:0019637	16515	1008	3	1	9042	1	2	false	0.11147976111406734	0.5060065127020033	0.0	organophosphate metabolic process
GO:0055114	16515	1051	3	1	9406	1	1	false	0.1117371890283911	0.5060065127020033	0.0	oxidation-reduction process
GO:0022402	16515	1438	3	1	12841	1	2	false	0.11198504789306628	0.5060065127020033	0.0	cell cycle process
GO:0016491	16515	757	3	1	6524	1	2	false	0.11603310852221553	0.506695106056794	0.0	oxidoreductase activity
GO:1901135	16515	1073	3	1	8995	1	1	false	0.11928849360785868	0.506695106056794	0.0	carbohydrate derivative metabolic process
GO:0007049	16515	1553	3	1	12841	1	1	false	0.1209407367022852	0.506695106056794	0.0	cell cycle
GO:0055086	16515	656	3	1	5306	1	2	false	0.12363362231400009	0.506695106056794	0.0	nucleobase-containing small molecule metabolic process
GO:0031967	16515	1126	3	1	9029	1	3	false	0.1247092701298217	0.506695106056794	0.0	organelle envelope
GO:0006611	16515	172	3	1	1377	1	2	false	0.12490922294851708	0.506695106056794	1.8894853900743452E-224	protein export from nucleus
GO:0051726	16515	1069	3	1	8439	1	2	false	0.1266737765141985	0.506695106056794	0.0	regulation of cell cycle
GO:0044419	16515	1871	3	1	13878	1	1	false	0.13481769707533098	0.53057287236098	0.0	interspecies interaction between organisms
GO:0019693	16515	483	3	1	3417	1	3	false	0.14135206321342092	0.5474587845091223	0.0	ribose phosphate metabolic process
GO:0009894	16515	925	3	1	6072	1	2	false	0.15233860342603214	0.5602755453501297	0.0	regulation of catabolic process
GO:0016441	16515	113	3	1	739	1	3	false	0.15290933694183534	0.5602755453501297	1.3034066980405274E-136	posttranscriptional gene silencing
GO:0009628	16515	1117	3	1	7281	1	1	false	0.15341299272029965	0.5602755453501297	0.0	response to abiotic stimulus
GO:0075733	16515	48	3	1	312	1	3	false	0.15384615384614217	0.5602755453501297	1.0739721913142866E-57	intracellular transport of virus
GO:0008092	16515	957	3	1	5904	1	1	false	0.16209349593456024	0.5816296030593043	0.0	cytoskeletal protein binding
GO:0046907	16515	1873	3	1	11294	1	3	false	0.1658402691697457	0.5864496474988108	0.0	intracellular transport
GO:0070507	16515	182	3	1	1034	1	3	false	0.1760154738877847	0.613539651837421	3.4720163717168425E-208	regulation of microtubule cytoskeleton organization
GO:0051169	16515	335	3	1	1873	1	1	false	0.17885744794436112	0.6146650323721706	0.0	nuclear transport
GO:0016903	16515	138	3	1	757	1	1	false	0.18229854689570962	0.6177895200354604	2.0410077817667137E-155	oxidoreductase activity, acting on the aldehyde or oxo group of donors
GO:0006753	16515	587	3	1	3053	1	3	false	0.19226989846037554	0.6255229086133329	0.0	nucleoside phosphate metabolic process
GO:0044281	16515	1811	3	1	9406	1	1	false	0.19253667871594604	0.6255229086133329	0.0	small molecule metabolic process
GO:0051031	16515	35	3	1	181	1	1	false	0.19337016574586322	0.6255229086133329	3.339023549042765E-38	tRNA transport
GO:0009266	16515	220	3	1	1117	1	1	false	0.19695613249769037	0.6255229086133329	6.843214967461627E-240	response to temperature stimulus
GO:0071407	16515	516	3	1	2614	1	2	false	0.19739862280010917	0.6255229086133329	0.0	cellular response to organic cyclic compound
GO:0006757	16515	112	3	1	545	1	4	false	0.20550458715597603	0.6272579879467629	1.4114609696311662E-119	ATP generation from ADP
GO:0071426	16515	124	3	1	603	1	4	false	0.20563847429522758	0.6272579879467629	2.1368692212776998E-132	ribonucleoprotein complex export from nucleus
GO:1901575	16515	1956	3	1	9133	1	2	false	0.21416840030540835	0.6272579879467629	0.0	organic substance catabolic process
GO:0031503	16515	549	3	1	2531	1	1	false	0.21691031212953385	0.6272579879467629	0.0	protein-containing complex localization
GO:1900542	16515	105	3	1	483	1	2	false	0.21739130434779735	0.6272579879467629	3.3661618766468334E-109	regulation of purine nucleotide metabolic process
GO:0010608	16515	577	3	1	2644	1	1	false	0.21822995461416633	0.6272579879467629	0.0	posttranscriptional regulation of gene expression
GO:0033043	16515	1180	3	1	5370	1	2	false	0.21973929236441067	0.6272579879467629	0.0	regulation of organelle organization
GO:0006165	16515	128	3	1	581	1	3	false	0.22030981067121383	0.6272579879467629	2.228358214210284E-132	nucleoside diphosphate phosphorylation
GO:0051128	16515	2242	3	1	10141	1	2	false	0.22108273345664592	0.6272579879467629	0.0	regulation of cellular component organization
GO:0019083	16515	194	3	1	865	1	2	false	0.22427745664748122	0.6290080393331657	3.4155161044695707E-199	viral transcription
GO:0051276	16515	1114	3	1	4814	1	1	false	0.23140839218997097	0.6416323601631013	0.0	chromosome organization
GO:0019080	16515	207	3	1	865	1	1	false	0.23930635838160283	0.6436071040889371	5.990106575355198E-206	viral gene expression
GO:0080134	16515	1277	3	1	5300	1	2	false	0.24094339622574185	0.6436071040889371	0.0	regulation of response to stress
GO:0048285	16515	1165	3	1	4814	1	1	false	0.2420024927300415	0.6436071040889371	0.0	organelle fission
GO:0009892	16515	2467	3	1	10162	1	3	false	0.24276717181444213	0.6436071040889371	0.0	negative regulation of metabolic process
GO:0009132	16515	144	3	1	587	1	1	false	0.2453151618398848	0.6436071040889371	2.442921476294658E-141	nucleoside diphosphate metabolic process
GO:0051493	16515	503	3	1	2019	1	2	false	0.2491332342744797	0.6436071040889371	0.0	regulation of cytoskeleton organization
GO:0009056	16515	2357	3	1	9406	1	1	false	0.25058473314938123	0.6436071040889371	0.0	catabolic process
GO:0046031	16515	119	3	1	461	1	2	false	0.25813449023857876	0.6560918293563877	1.0795618302038853E-113	ADP metabolic process
GO:0006090	16515	146	3	1	558	1	1	false	0.26164874551973094	0.6581679784207665	1.3395399862624494E-138	pyruvate metabolic process
GO:0097064	16515	36	3	1	132	1	1	false	0.27272727272728126	0.6757901596611166	3.298886823625622E-33	ncRNA export from nucleus
GO:0071431	16515	34	3	1	124	1	1	false	0.27419354838709237	0.6757901596611166	2.912289532137015E-31	tRNA-containing ribonucleoprotein complex export from nucleus
GO:0051174	16515	1639	3	1	5798	1	2	false	0.2826836840292832	0.6833578597102465	0.0	regulation of phosphorus metabolic process
GO:0070647	16515	1066	3	1	3764	1	1	false	0.2832093517531884	0.6833578597102465	0.0	protein modification by small protein conjugation or removal
GO:0014070	16515	845	3	1	2958	1	1	false	0.2856659905346113	0.6833578597102465	0.0	response to organic cyclic compound
GO:0010605	16515	2252	3	1	7683	1	3	false	0.2931146687498786	0.6900874019062287	0.0	negative regulation of macromolecule metabolic process
GO:0033554	16515	1926	3	1	6548	1	2	false	0.294135613927245	0.6900874019062287	0.0	cellular response to stress
GO:0007010	16515	1441	3	1	4814	1	1	false	0.2993352721239803	0.6955981561738209	0.0	cytoskeleton organization
GO:0018193	16515	1150	3	1	3764	1	1	false	0.3055260361314704	0.7032863473214979	0.0	peptidyl-amino acid modification
GO:0018205	16515	357	3	1	1150	1	1	false	0.3104347826086764	0.7079073547338042	1.6538706783194315E-308	peptidyl-lysine modification
GO:0012505	16515	3456	3	1	10934	1	3	false	0.31607828791008497	0.7104478498837971	0.0	endomembrane system
GO:0010629	16515	1372	3	1	4323	1	3	false	0.3173721952349749	0.7104478498837971	0.0	negative regulation of gene expression
GO:0072686	16515	115	3	1	351	1	1	false	0.32763532763535896	0.7267547267547964	8.477986266582427E-96	mitotic spindle
GO:0048519	16515	4686	3	1	13878	1	2	false	0.3376567228731224	0.7396278267604225	0.0	negative regulation of biological process
GO:0006793	16515	3009	3	1	8863	1	1	false	0.33950129752937425	0.7396278267604225	0.0	phosphorus metabolic process
GO:0019058	16515	310	3	1	865	1	1	false	0.35838150289030446	0.7738503248250822	2.7186111839671737E-244	viral life cycle
GO:0015631	16515	354	3	1	957	1	1	false	0.3699059561127681	0.7854515050167924	5.238274028515363E-273	tubulin binding
GO:0016835	16515	154	3	1	416	1	1	false	0.3701923076923407	0.7854515050167924	2.1039926219434314E-118	carbon-oxygen lyase activity
GO:0048583	16515	3777	3	1	9953	1	2	false	0.3794835727913067	0.7982240669058519	0.0	regulation of response to stimulus
GO:0045184	16515	1978	3	1	5129	1	2	false	0.3856502242142764	0.8042620060537047	0.0	establishment of protein localization
GO:0032991	16515	4639	3	1	11845	1	1	false	0.3916420430583112	0.8098360890358298	0.0	protein-containing complex
GO:0019219	16515	2640	3	1	6350	1	4	false	0.4157480314960086	0.825438114281426	0.0	regulation of nucleobase-containing compound metabolic process
GO:0031323	16515	4758	3	1	11275	1	3	false	0.4219955654100258	0.825438114281426	0.0	regulation of cellular metabolic process
GO:0051179	16515	5875	3	1	13878	1	1	false	0.42333189220573325	0.825438114281426	0.0	localization
GO:0019222	16515	5105	3	1	11880	1	2	false	0.42971380471658216	0.825438114281426	0.0	regulation of metabolic process
GO:0005773	16515	3678	3	1	8452	1	2	false	0.4351632749624206	0.825438114281426	0.0	vacuole
GO:0005856	16515	1977	3	1	4526	1	1	false	0.43680954485362317	0.825438114281426	0.0	cytoskeleton
GO:0016740	16515	2841	3	1	6357	1	1	false	0.4469089193007851	0.825438114281426	0.0	transferase activity
GO:0010564	16515	696	3	1	1553	1	2	false	0.44816484224120373	0.825438114281426	0.0	regulation of cell cycle process
GO:0000226	16515	727	3	1	1603	1	2	false	0.4535246412975962	0.825438114281426	0.0	microtubule cytoskeleton organization
GO:0051716	16515	5952	3	1	13037	1	2	false	0.4565467515523633	0.825438114281426	0.0	cellular response to stimulus
GO:0070887	16515	2939	3	1	6418	1	2	false	0.4579308195697249	0.825438114281426	0.0	cellular response to chemical stimulus
GO:0005634	16515	3375	3	1	7335	1	1	false	0.46012269938630634	0.825438114281426	0.0	nucleus
GO:0071705	16515	2183	3	1	4702	1	1	false	0.4642705231834458	0.825438114281426	0.0	nitrogen compound transport
GO:0051641	16515	2730	3	1	5875	1	1	false	0.46468085106490864	0.825438114281426	0.0	cellular localization
GO:0007346	16515	635	3	1	1360	1	2	false	0.4669117647059298	0.825438114281426	0.0	regulation of mitotic cell cycle
GO:0006886	16515	1362	3	1	2870	1	3	false	0.47456445993091895	0.825438114281426	0.0	intracellular protein transport
GO:0033036	16515	2808	3	1	5875	1	1	false	0.47795744680895536	0.825438114281426	0.0	macromolecule localization
GO:0010467	16515	3646	3	1	7606	1	1	false	0.47935840126125334	0.825438114281426	0.0	gene expression
GO:0071840	16515	6683	3	1	13878	1	1	false	0.4815535379752995	0.825438114281426	0.0	cellular component organization or biogenesis
GO:0044403	16515	901	3	1	1871	1	1	false	0.48156066274726167	0.825438114281426	0.0	symbiotic process
GO:0010468	16515	2644	3	1	5456	1	2	false	0.48460410557359895	0.825438114281426	0.0	regulation of gene expression
GO:0043228	16515	4536	3	1	9283	1	1	false	0.48863513950224124	0.825438114281426	0.0	non-membrane-bounded organelle
GO:0006950	16515	3575	3	1	7281	1	1	false	0.4910039829684965	0.825438114281426	0.0	response to stress
GO:0006139	16515	4384	3	1	8848	1	5	false	0.49547920433637904	0.825438114281426	0.0	nucleobase-containing compound metabolic process
GO:0043232	16515	4526	3	1	9010	1	2	false	0.5023307436177219	0.825438114281426	0.0	intracellular non-membrane-bounded organelle
GO:0016043	16515	6509	3	1	12854	1	2	false	0.5063793371695241	0.825438114281426	0.0	cellular component organization
GO:0046483	16515	4528	3	1	8863	1	1	false	0.5108879611877025	0.825438114281426	0.0	heterocycle metabolic process
GO:0051171	16515	4412	3	1	8635	1	2	false	0.5109438332384818	0.825438114281426	0.0	regulation of nitrogen compound metabolic process
GO:0071944	16515	5612	3	1	10934	1	1	false	0.5132613865040625	0.825438114281426	0.0	cell periphery
GO:0080090	16515	4581	3	1	8908	1	2	false	0.5142568477784497	0.825438114281426	0.0	regulation of primary metabolic process
GO:0006725	16515	4570	3	1	8863	1	1	false	0.5156267629462289	0.825438114281426	0.0	cellular aromatic compound metabolic process
GO:0043412	16515	3949	3	1	7606	1	1	false	0.5191953720732142	0.825438114281426	0.0	macromolecule modification
GO:0005737	16515	6076	3	1	11683	1	2	false	0.5200718993428045	0.825438114281426	0.0	cytoplasm
GO:0006096	16515	111	3	1	212	1	7	false	0.5235849056603699	0.825438114281426	3.510465594908556E-63	glycolytic process
GO:0050896	16515	7281	3	1	13878	1	1	false	0.5246433203680587	0.825438114281426	0.0	response to stimulus
GO:0042221	16515	3829	3	1	7281	1	1	false	0.5258893009187912	0.825438114281426	0.0	response to chemical
GO:0071702	16515	2495	3	1	4702	1	1	false	0.5306252658462377	0.825438114281426	0.0	organic substance transport
GO:1901360	16515	4777	3	1	8995	1	1	false	0.5310728182328325	0.825438114281426	0.0	organic cyclic compound metabolic process
GO:0003824	16515	6357	3	1	11969	1	1	false	0.5311220653368192	0.825438114281426	0.0	catalytic activity
GO:0060966	16515	80	3	1	148	1	2	false	0.5405405405405204	0.8272708158115578	6.943360971848802E-44	regulation of gene silencing by RNA
GO:0060147	16515	80	3	1	146	1	2	false	0.5479452054794675	0.8272708158115578	3.3156225044677518E-43	regulation of posttranscriptional gene silencing
GO:0019220	16515	1639	3	1	2991	1	2	false	0.547977265128627	0.8272708158115578	0.0	regulation of phosphate metabolic process
GO:0034641	16515	5039	3	1	9147	1	2	false	0.5508910025088619	0.8272708158115578	0.0	cellular nitrogen compound metabolic process
GO:0007052	16515	105	3	1	189	1	2	false	0.5555555555555518	0.8272708158115578	7.034493012046384E-56	mitotic spindle organization
GO:0031047	16515	115	3	1	207	1	1	false	0.5555555555555518	0.8272708158115578	3.138709284374816E-61	gene silencing by RNA
GO:0016866	16515	129	3	1	232	1	1	false	0.556034482758588	0.8272708158115578	1.1847578980744412E-68	intramolecular transferase activity
GO:0051168	16515	187	3	1	332	1	1	false	0.5632530120482061	0.8327214437148169	3.718405712381415E-98	nuclear export
GO:0006405	16515	132	3	1	233	1	2	false	0.5665236051502444	0.8327214437148169	1.0879899262778136E-68	RNA export from nucleus
GO:0016772	16515	1632	3	1	2841	1	1	false	0.5744456177411846	0.836077474812489	0.0	transferase activity, transferring phosphorus-containing groups
GO:0016020	16515	6329	3	1	10934	1	1	false	0.5788366563045235	0.836077474812489	0.0	membrane
GO:0060255	16515	4602	3	1	7947	1	2	false	0.5790864477184862	0.836077474812489	0.0	regulation of macromolecule metabolic process
GO:0019538	16515	5250	3	1	8935	1	3	false	0.5875769445978096	0.843345732246268	0.0	protein metabolic process
GO:0016301	16515	1426	3	1	2396	1	2	false	0.5951585976633993	0.8477603018643332	0.0	kinase activity
GO:0070727	16515	2015	3	1	3370	1	2	false	0.5979228486657159	0.8477603018643332	0.0	cellular macromolecule localization
GO:0015630	16515	1194	3	1	1977	1	1	false	0.6039453717746771	0.8477603018643332	0.0	microtubule cytoskeleton
GO:0032787	16515	558	3	1	923	1	1	false	0.604550379198336	0.8477603018643332	3.5374141163475025E-268	monocarboxylic acid metabolic process
GO:0042325	16515	1477	3	1	2359	1	2	false	0.6261127596442257	0.8729800763039491	0.0	regulation of phosphorylation
GO:0050794	16515	8239	3	1	12995	1	2	false	0.6340130819556123	0.8758478714369528	0.0	regulation of cellular process
GO:0000278	16515	993	3	1	1553	1	2	false	0.6394075981974756	0.8758478714369528	0.0	mitotic cell cycle
GO:0005515	16515	5904	3	1	9221	1	1	false	0.6402776271612878	0.8758478714369528	0.0	protein binding
GO:0050789	16515	8917	3	1	13878	1	2	false	0.6425277417508793	0.8758478714369528	0.0	regulation of biological process
GO:0044267	16515	4687	3	1	7022	1	2	false	0.6674736542281041	0.9047976201758745	0.0	cellular protein metabolic process
GO:0008152	16515	9406	3	1	13878	1	1	false	0.6777633664824914	0.9098907830818975	0.0	metabolic process
GO:0044237	16515	8863	3	1	13059	1	2	false	0.678689026725022	0.9098907830818975	0.0	cellular metabolic process
GO:1901564	16515	6170	3	1	9003	1	2	false	0.6853271131903249	0.9108314540303118	0.0	organonitrogen compound metabolic process
GO:1903047	16515	993	3	1	1438	1	2	false	0.6905424200281071	0.9108314540303118	0.0	mitotic cell cycle process
GO:0065007	16515	9584	3	1	13878	1	1	false	0.6905894221131463	0.9108314540303118	0.0	biological regulation
GO:0036211	16515	3764	3	1	5415	1	2	false	0.6951061865182656	0.911859728550843	0.0	protein modification process
GO:0071310	16515	2428	3	1	3396	1	2	false	0.7149587750292418	0.9328767155180153	0.0	cellular response to organic substance
GO:0044260	16515	6589	3	1	9167	1	2	false	0.7187738627761757	0.9328767155180153	0.0	cellular macromolecule metabolic process
GO:0006996	16515	4814	3	1	6509	1	1	false	0.7395913350707962	0.9518872406703671	0.0	organelle organization
GO:0016310	16515	2217	3	1	2991	1	1	false	0.7412236710138105	0.9518872406703671	0.0	phosphorylation
GO:0008017	16515	265	3	1	354	1	1	false	0.748587570621612	0.9563108232024782	4.169266417251734E-86	microtubule binding
GO:0060964	16515	80	3	1	106	1	3	false	0.7547169811320854	0.9591194968553585	2.5180005504221723E-25	regulation of gene silencing by miRNA
GO:0005488	16515	9221	3	1	11969	1	1	false	0.7704068844477681	0.9614537979218725	0.0	binding
GO:0010033	16515	2958	3	1	3829	1	1	false	0.7725254635656792	0.9614537979218725	0.0	response to organic substance
GO:0015833	16515	1929	3	1	2495	1	2	false	0.7731462925850212	0.9614537979218725	0.0	peptide transport
GO:0043130	16515	74	3	1	94	1	1	false	0.7872340425532115	0.9614537979218725	7.401151014516041E-21	ubiquitin binding
GO:0034613	16515	2012	3	1	2533	1	2	false	0.7943150414545266	0.9614537979218725	0.0	cellular protein localization
GO:0004634	16515	111	3	1	139	1	1	false	0.7985611510791715	0.9614537979218725	5.58984149108985E-30	phosphopyruvate hydratase activity
GO:0006163	16515	482	3	1	603	1	2	false	0.7993366500830937	0.9614537979218725	1.2779817982468668E-130	purine nucleotide metabolic process
GO:0051028	16515	145	3	1	181	1	1	false	0.8011049723757464	0.9614537979218725	8.233208751064726E-39	mRNA transport
GO:0006464	16515	3764	3	1	4687	1	2	false	0.8030723277178098	0.9614537979218725	0.0	cellular protein modification process
GO:0043891	16515	111	3	1	138	1	1	false	0.8043478260869732	0.9614537979218725	2.774957025933849E-29	glyceraldehyde-3-phosphate dehydrogenase (NAD(P)+) (phosphorylating) activity
GO:0043227	16515	7507	3	1	9283	1	1	false	0.808682537973074	0.9614537979218725	0.0	membrane-bounded organelle
GO:0005575	16515	11845	3	1	14589	1	1	false	0.8119130851968446	0.9614537979218725	0.0	cellular_component
GO:0043231	16515	7335	3	1	9029	1	2	false	0.812382323626683	0.9614537979218725	0.0	intracellular membrane-bounded organelle
GO:0009259	16515	473	3	1	582	1	2	false	0.8127147766323559	0.9614537979218725	2.9974324036834596E-121	ribonucleotide metabolic process
GO:0051234	16515	4792	3	1	5875	1	1	false	0.8156595744665065	0.9614537979218725	0.0	establishment of localization
GO:0003674	16515	11969	3	1	14589	1	1	false	0.8204126396574014	0.9624071349827209	0.0	molecular_function
GO:0032446	16515	886	3	1	1066	1	1	false	0.8311444652909008	0.970331337468803	1.8746522401419E-209	protein modification by small protein conjugation
GO:0043229	16515	9004	3	1	10673	1	2	false	0.8436240981907518	0.9771545223315943	0.0	intracellular organelle
GO:0043170	16515	7606	3	1	8995	1	1	false	0.8455808782695051	0.9771545223315943	0.0	macromolecule metabolic process
GO:0043226	16515	9283	3	1	10934	1	1	false	0.849003109566795	0.9771545223315943	0.0	organelle
GO:0005886	16515	5537	3	1	6400	1	2	false	0.8651562500031486	0.9858585858587463	0.0	plasma membrane
GO:0071427	16515	109	3	1	124	1	1	false	0.8790322580644931	0.9858585858587463	1.2535992569004354E-19	mRNA-containing ribonucleoprotein complex export from nucleus
GO:0140014	16515	993	3	1	1122	1	2	false	0.8850267379677389	0.9858585858587463	3.7397162116333345E-173	mitotic nuclear division
GO:0006807	16515	8339	3	1	9406	1	1	false	0.8865617690907434	0.9858585858587463	0.0	nitrogen compound metabolic process
GO:0005622	16515	10525	3	1	11845	1	1	false	0.8885605740914505	0.9858585858587463	0.0	intracellular
GO:0009135	16515	128	3	1	144	1	1	false	0.888888888888898	0.9858585858587463	1.4536629180584593E-21	purine nucleoside diphosphate metabolic process
GO:0042886	16515	1950	3	1	2183	1	1	false	0.8932661475035535	0.9858585858587463	3.676E-321	amide transport
GO:0009185	16515	129	3	1	144	1	1	false	0.8958333333333219	0.9858585858587463	1.172015727684629E-20	ribonucleoside diphosphate metabolic process
GO:0008104	16515	2531	3	1	2808	1	1	false	0.9013532763532341	0.9858585858587463	0.0	protein localization
GO:0016836	16515	139	3	1	154	1	1	false	0.9025974025973827	0.9858585858587463	4.069635062131207E-21	hydro-lyase activity
GO:0016868	16515	117	3	1	129	1	1	false	0.9069767441860702	0.9858585858587463	3.8227050714610385E-17	intramolecular transferase activity, phosphotransferases
GO:0050657	16515	181	3	1	199	1	1	false	0.9095477386934379	0.9858585858587463	5.903810043998575E-26	nucleic acid transport
GO:0019752	16515	923	3	1	1006	1	1	false	0.9174950298205091	0.9858585858587463	7.788489199683524E-124	carboxylic acid metabolic process
GO:0006409	16515	34	3	1	37	1	3	false	0.918918918918922	0.9858585858587463	1.287001287001289E-4	tRNA export from nucleus
GO:0110165	16515	10934	3	1	11845	1	1	false	0.9230899113551975	0.9858585858587463	0.0	cellular anatomical entity
GO:0009987	16515	12841	3	1	13878	1	1	false	0.9252774175035601	0.9858585858587463	0.0	cellular process
GO:0044238	16515	8708	3	1	9406	1	1	false	0.9257920476364541	0.9858585858587463	0.0	primary metabolic process
GO:0009150	16515	460	3	1	495	1	2	false	0.9292929292930806	0.9858585858587463	1.728424826458533E-54	purine ribonucleotide metabolic process
GO:0035195	16515	106	3	1	113	1	1	false	0.9380530973451398	0.9908439642952991	2.589311947474399E-11	gene silencing by miRNA
GO:0015031	16515	1899	3	1	2008	1	2	false	0.945717131473267	0.9915358287613126	2.850273740397961E-183	protein transport
GO:0004619	16515	111	3	1	117	1	1	false	0.9487179487179593	0.9915358287613126	3.1973449084178147E-10	phosphoglycerate mutase activity
GO:0008150	16515	13878	3	1	14589	1	1	false	0.9512646514428278	0.9915358287613126	0.0	biological_process
GO:0071704	16515	8995	3	1	9406	1	1	false	0.9563044864969051	0.9915358287613126	0.0	organic substance metabolic process
GO:0016032	16515	865	3	1	901	1	1	false	0.9600443951157176	0.9915358287613126	3.222404924236653E-65	viral process
GO:0000280	16515	1122	3	1	1165	1	1	false	0.9630901287558652	0.9915358287613126	1.861771880780646E-79	nuclear division
GO:0006810	16515	4702	3	1	4792	1	1	false	0.9812186978288634	0.9940179461596822	1.9528703698435357E-193	transport
GO:0035194	16515	113	3	1	115	1	2	false	0.9826086956521539	0.9940179461596822	1.525553012967238E-4	posttranscriptional gene silencing by RNA
GO:0009117	16515	578	3	1	587	1	1	false	0.9846678023849298	0.9940179461596822	4.66427742017905E-20	nucleotide metabolic process
GO:0043436	16515	1006	3	1	1019	1	1	false	0.9872423945044301	0.9940179461596822	5.264971687837605E-30	oxoacid metabolic process
GO:0006913	16515	332	3	1	335	1	1	false	0.9910447761195128	0.9940179461596822	1.6103331859880216E-7	nucleocytoplasmic transport
GO:0009179	16515	128	3	1	129	1	2	false	0.9922480620155267	0.9940179461596822	0.007751937984496201	purine ribonucleoside diphosphate metabolic process
GO:0006796	16515	2991	3	1	3009	1	1	false	0.9940179461596822	0.9940179461596822	1.6476590431454356E-47	phosphate-containing compound metabolic process
GO:0000000	16515	14589	3	1	0	0	0	true	1.0	1.0	1.0	Gene Ontology
GO:0043657	16515	56	3	1	56	1	1	true	1.0	1.0	1.0	host cell
GO:0016620	16515	138	3	1	138	1	1	true	1.0	1.0	1.0	oxidoreductase activity, acting on the aldehyde or oxo group of donors, NAD or NADP as acceptor
GO:0050658	16515	181	3	1	181	1	2	true	1.0	1.0	1.0	RNA transport
