## Supplementary File S5 for "PIGNON: A protein-protein interaction-guided functional enrichment analysis for quantitative proteomics": table-mcl2_cluster1010-Parent-Child-Union-Benjamini-Hochberg.txt

ID	Pop.total	Pop.term	Study.total	Study.term	Pop.family	Study.family	nparents	is.trivial	p	p.adjusted	p.min	name
GO:0051409	16515	7	3	1	3575	1	1	false	0.0019580419580385775	0.41838351822501574	6.792831807378131E-22	response to nitrosative stress
GO:0017183	16515	7	3	1	4600	2	3	false	0.0030414929521478786	0.41838351822501574	1.1617409497677088E-22	peptidyl-diphthamide biosynthetic process from peptidyl-histidine
GO:0033750	16515	12	3	1	2770	1	2	false	0.004332129963896544	0.41838351822501574	2.4040411426336653E-33	ribosome localization
GO:0018202	16515	7	3	1	1150	1	1	false	0.00608695652173887	0.41838351822501574	1.9297063798308952E-18	peptidyl-histidine modification
GO:0046685	16515	27	3	1	3829	1	1	false	0.007051449464606352	0.41838351822501574	2.155665316133421E-69	response to arsenic-containing substance
GO:0019852	16515	9	3	1	1171	1	4	false	0.00768573868488601	0.41838351822501574	9.039301978807612E-23	L-ascorbic acid metabolic process
GO:0014823	16515	68	3	1	7281	1	1	false	0.009339376459244849	0.41838351822501574	7.975666247536894E-167	response to activity
GO:0003254	16515	40	3	1	8433	2	4	false	0.009464602218844698	0.41838351822501574	8.176989799199801E-110	regulation of membrane depolarization
GO:0002182	16515	7	3	1	624	1	2	false	0.011217948717948428	0.41838351822501574	1.4151585566100096E-16	cytoplasmic translational elongation
GO:0000054	16515	12	3	1	966	1	4	false	0.012422360248448793	0.41838351822501574	7.769663187264974E-28	ribosomal subunit export from nucleus
GO:0032092	16515	74	3	1	5916	1	3	false	0.012508451656564654	0.41838351822501574	3.877692255386247E-172	positive regulation of protein binding
GO:1901029	16515	8	3	1	631	1	5	false	0.012678288431061084	0.41838351822501574	1.6773892078701733E-18	negative regulation of mitochondrial outer membrane permeabilization involved in apoptotic signaling pathway
GO:0006518	16515	763	3	2	6170	2	2	false	0.015274942180914745	0.46529823874171067	0.0	peptide metabolic process
GO:0045454	16515	71	3	1	8389	2	2	false	0.016856298353216476	0.4656084656084766	2.987092922991715E-177	cell redox homeostasis
GO:0051882	16515	21	3	1	1141	1	3	false	0.01840490797546039	0.4656084656084766	3.8526532664136174E-45	mitochondrial depolarization
GO:0006448	16515	13	3	1	624	1	2	false	0.020833333333332784	0.4656084656084766	3.2473838148034995E-27	regulation of translational elongation
GO:0090559	16515	76	3	1	3583	1	1	false	0.021211275467498566	0.4656084656084766	3.1664156692945574E-159	regulation of membrane permeability
GO:1901028	16515	43	3	1	1892	1	5	false	0.02272727272727373	0.4656084656084766	1.2088838952621123E-88	regulation of mitochondrial outer membrane permeabilization involved in apoptotic signaling pathway
GO:0035729	16515	16	3	1	620	1	2	false	0.02580645161290006	0.4656084656084766	5.334809468891068E-32	cellular response to hepatocyte growth factor stimulus
GO:0043531	16515	38	3	1	1438	1	2	false	0.026425591098760852	0.4656084656084766	8.666981193874571E-76	ADP binding
GO:0035728	16515	18	3	1	649	1	1	false	0.02773497688751363	0.4656084656084766	1.9464940302078364E-35	response to hepatocyte growth factor
GO:0071371	16515	18	3	1	645	1	2	false	0.027906976744186563	0.4656084656084766	2.178860268280534E-35	cellular response to gonadotropin stimulus
GO:0034698	16515	26	3	1	915	1	1	false	0.028415300546448845	0.4656084656084766	5.81274777043561E-51	response to gonadotropin
GO:0043393	16515	180	3	1	5929	1	2	false	0.030359251138504097	0.4656084656084766	0.0	regulation of protein binding
GO:1902686	16515	56	3	1	1820	1	2	false	0.03076923076922004	0.4656084656084766	4.561885108713715E-108	mitochondrial outer membrane permeabilization involved in programmed cell death
GO:0051099	16515	151	3	1	9431	2	3	false	0.03176737262228808	0.4656084656084766	0.0	positive regulation of binding
GO:0006575	16515	152	3	1	9147	2	2	false	0.03296058682011864	0.4656084656084766	0.0	cellular modified amino acid metabolic process
GO:0042398	16515	32	3	1	1676	2	1	false	0.03783279307522139	0.4656084656084766	2.3590787467731814E-68	cellular modified amino acid biosynthetic process
GO:0043603	16515	982	3	2	5039	2	1	false	0.03794704599101797	0.4656084656084766	0.0	cellular amide metabolic process
GO:0043604	16515	761	3	2	3900	2	2	false	0.038034736059695914	0.4656084656084766	0.0	amide biosynthetic process
GO:0007006	16515	116	3	1	2968	1	3	false	0.0390835579514345	0.4656084656084766	5.172377991069598E-212	mitochondrial membrane organization
GO:0030674	16515	244	3	1	5953	1	2	false	0.04098773727518185	0.4656084656084766	0.0	protein-macromolecule adaptor activity
GO:0019184	16515	14	3	1	640	2	1	false	0.0433049687011059	0.4656084656084766	5.200903347790721E-29	nonribosomal peptide biosynthetic process
GO:0006750	16515	14	3	1	321	1	5	false	0.04361370716511021	0.4656084656084766	9.423642046657137E-25	glutathione biosynthetic process
GO:1901566	16515	1676	3	2	7864	2	2	false	0.04540012464220201	0.4656084656084766	0.0	organonitrogen compound biosynthetic process
GO:0009408	16515	164	3	1	3584	1	2	false	0.045758928571507915	0.4656084656084766	1.759220657776601E-288	response to heat
GO:0071166	16515	125	3	1	2730	1	1	false	0.04578754578746401	0.4656084656084766	1.015110550149462E-219	ribonucleoprotein complex localization
GO:1904751	16515	4	3	1	86	1	3	false	0.046511627906977	0.4656084656084766	4.709084530422038E-7	positive regulation of protein localization to nucleolus
GO:0104004	16515	282	3	1	5952	1	1	false	0.04737903225808098	0.4656084656084766	0.0	cellular response to environmental stimulus
GO:0007584	16515	191	3	1	3906	1	2	false	0.048899129544344166	0.4656084656084766	0.0	response to nutrient
GO:0071322	16515	126	3	1	2539	1	3	false	0.04962583694366416	0.4656084656084766	5.720308156008749E-217	cellular response to carbohydrate stimulus
GO:1902570	16515	13	3	1	259	1	1	false	0.05019305019305536	0.4656084656084766	3.583695384472091E-22	protein localization to nucleolus
GO:1903321	16515	79	3	1	1488	1	3	false	0.05309139784950406	0.4656084656084766	1.7040598787480632E-133	negative regulation of protein modification by small protein conjugation or removal
GO:0007568	16515	289	3	1	5265	1	1	false	0.054890788224271625	0.4656084656084766	0.0	aging
GO:1904749	16515	7	3	1	127	1	2	false	0.05511811023622058	0.4656084656084766	1.1191138222441864E-11	regulation of protein localization to nucleolus
GO:0008637	16515	114	3	1	2020	1	2	false	0.05643564356440629	0.4656084656084766	1.0159533885014466E-189	apoptotic mitochondrial changes
GO:0000096	16515	33	3	1	569	1	2	false	0.05799648506151495	0.4656084656084766	2.6970032134927334E-54	sulfur amino acid metabolic process
GO:2000765	16515	24	3	1	408	1	2	false	0.05882352941176789	0.4656084656084766	2.731856777470382E-39	regulation of cytoplasmic translation
GO:1903364	16515	133	3	1	2147	1	5	false	0.061946902654821806	0.4656084656084766	7.112732876714284E-216	positive regulation of cellular protein catabolic process
GO:0006766	16515	113	3	1	1811	1	1	false	0.062396466040855504	0.4656084656084766	5.671548437554528E-183	vitamin metabolic process
GO:0009410	16515	243	3	1	3829	1	1	false	0.06346304518146002	0.4656084656084766	0.0	response to xenobiotic stimulus
GO:0051098	16515	310	3	1	9563	2	2	false	0.0637856552644384	0.4656084656084766	0.0	regulation of binding
GO:0009612	16515	194	3	1	2959	1	2	false	0.0655626900981127	0.4656084656084766	3.39693344311477E-310	response to mechanical stimulus
GO:0010823	16515	52	3	1	793	1	3	false	0.06557377049177632	0.4656084656084766	7.707113132281927E-83	negative regulation of mitochondrion organization
GO:0006520	16515	297	3	1	8872	2	3	false	0.06583520694713779	0.4656084656084766	0.0	cellular amino acid metabolic process
GO:0009743	16515	208	3	1	3035	1	2	false	0.0685337726523878	0.4656084656084766	0.0	response to carbohydrate
GO:0032259	16515	335	3	1	9406	2	1	false	0.06996631263374874	0.4656084656084766	0.0	methylation
GO:0044272	16515	168	3	1	4689	2	2	false	0.07038075460871157	0.4656084656084766	9.4621916935E-314	sulfur compound biosynthetic process
GO:0010639	16515	353	3	1	4930	1	3	false	0.07160243407723853	0.4656084656084766	0.0	negative regulation of organelle organization
GO:0006790	16515	325	3	1	8863	2	1	false	0.07199794723744472	0.4656084656084766	0.0	sulfur compound metabolic process
GO:0051236	16515	181	3	1	4806	2	2	false	0.07391168600810351	0.4656084656084766	0.0	establishment of RNA localization
GO:0006403	16515	209	3	1	2808	1	1	false	0.07443019943016439	0.4656084656084766	2.7E-322	RNA localization
GO:0097191	16515	216	3	1	2832	1	2	false	0.0762711864408027	0.4656084656084766	0.0	extrinsic apoptotic signaling pathway
GO:0051129	16515	622	3	1	8126	1	3	false	0.076544425301623	0.4656084656084766	0.0	negative regulation of cellular component organization
GO:0006749	16515	51	3	1	1288	2	4	false	0.0776542298281144	0.4656084656084766	1.0485244668616733E-92	glutathione metabolic process
GO:0060090	16515	370	3	1	9221	2	1	false	0.0786456972101133	0.4656084656084766	0.0	molecular adaptor activity
GO:0015931	16515	199	3	1	2500	1	2	false	0.07959999999992146	0.4656084656084766	8.366965467777354E-301	nucleobase-containing compound transport
GO:0051188	16515	194	3	1	4716	2	2	false	0.08058926224791406	0.4656084656084766	0.0	cofactor biosynthetic process
GO:0071774	16515	130	3	1	1598	1	2	false	0.08135168961200366	0.4656084656084766	4.883324969998011E-195	response to fibroblast growth factor
GO:0031331	16515	344	3	1	4074	1	4	false	0.08443789887078867	0.4656084656084766	0.0	positive regulation of cellular catabolic process
GO:0051186	16515	395	3	1	8863	2	1	false	0.0871531650082741	0.4656084656084766	0.0	cofactor metabolic process
GO:0031397	16515	71	3	1	812	1	3	false	0.08743842364532206	0.4656084656084766	5.254160417574559E-104	negative regulation of protein ubiquitination
GO:0043648	16515	81	3	1	923	1	1	false	0.08775731310944378	0.4656084656084766	1.421463585521689E-118	dicarboxylic acid metabolic process
GO:1903320	16515	217	3	1	2456	1	2	false	0.08835504885996776	0.4656084656084766	8.50003E-318	regulation of protein modification by small protein conjugation or removal
GO:0044344	16515	123	3	1	1351	1	3	false	0.09104367135449123	0.4656084656084766	3.1780266431100197E-178	cellular response to fibroblast growth factor stimulus
GO:0045732	16515	208	3	1	2261	1	4	false	0.09199469261388316	0.4656084656084766	9.025196788098255E-301	positive regulation of protein catabolic process
GO:0009896	16515	406	3	1	4401	1	3	false	0.09225176096358258	0.4656084656084766	0.0	positive regulation of catabolic process
GO:0097345	16515	53	3	1	570	1	2	false	0.09298245614037055	0.4656084656084766	4.5007946814987875E-76	mitochondrial outer membrane permeabilization
GO:1903829	16515	306	3	1	6331	2	3	false	0.09433832319843023	0.4656084656084766	0.0	positive regulation of cellular protein localization
GO:0006839	16515	229	3	1	4702	2	1	false	0.09504326391527645	0.4656084656084766	0.0	mitochondrial transport
GO:0043023	16515	12	3	1	126	1	1	false	0.09523809523809748	0.4656084656084766	5.136088545326947E-17	ribosomal large subunit binding
GO:0048037	16515	463	3	1	9221	2	1	false	0.09790692799977299	0.4728188230232939	0.0	cofactor binding
GO:0051051	16515	394	3	1	7554	2	3	false	0.10160170397293451	0.4827456864215952	0.0	negative regulation of transport
GO:0007005	16515	503	3	1	4814	1	1	false	0.10448691317015418	0.4827456864215952	0.0	mitochondrion organization
GO:0042391	16515	375	3	1	3583	1	1	false	0.10466089868832205	0.4827456864215952	0.0	regulation of membrane potential
GO:0071428	16515	13	3	1	124	1	1	false	0.10483870967741715	0.4827456864215952	7.288784250835707E-18	rRNA-containing ribonucleoprotein complex export from nucleus
GO:2001233	16515	382	3	1	3402	1	3	false	0.11228689006471024	0.49920646081492315	0.0	regulation of apoptotic signaling pathway
GO:0097190	16515	569	3	1	5063	1	2	false	0.11238396207741876	0.49920646081492315	0.0	apoptotic signaling pathway
GO:0006979	16515	409	3	1	3575	1	1	false	0.11440559440541531	0.49920646081492315	0.0	response to oxidative stress
GO:0044752	16515	3	3	1	26	1	1	false	0.11538461538461521	0.49920646081492315	3.846153846153832E-4	response to human chorionic gonadotropin
GO:0000287	16515	202	3	1	1729	1	1	false	0.1168305378831269	0.49920646081492315	6.034098798833077E-270	magnesium ion binding
GO:2001234	16515	216	3	1	1845	1	4	false	0.11707317073178627	0.49920646081492315	1.728233197303691E-288	negative regulation of apoptotic signaling pathway
GO:0071496	16515	292	3	1	2447	1	1	false	0.11932979158133056	0.49920646081492315	0.0	cellular response to external stimulus
GO:0005975	16515	557	3	1	8996	2	2	false	0.12000563032077784	0.49920646081492315	0.0	carbohydrate metabolic process
GO:0010821	16515	180	3	1	1486	1	2	false	0.12113055181694149	0.49920646081492315	1.777386942689652E-237	regulation of mitochondrion organization
GO:0051402	16515	216	3	1	1748	1	2	false	0.12356979405040036	0.49920646081492315	4.303957424512584E-283	neuron apoptotic process
GO:0006611	16515	172	3	1	1377	1	2	false	0.12490922294851708	0.49920646081492315	1.8894853900743452E-224	protein export from nucleus
GO:0090066	16515	453	3	1	3583	1	1	false	0.1264303656155096	0.49920646081492315	0.0	regulation of anatomical structure size
GO:0019725	16515	841	3	1	12869	2	3	false	0.12643570019427885	0.49920646081492315	0.0	cellular homeostasis
GO:0045862	16515	337	3	1	2646	1	3	false	0.12736205593367403	0.49920646081492315	0.0	positive regulation of proteolysis
GO:0071260	16515	75	3	1	584	1	3	false	0.12842465753423604	0.49920646081492315	1.1778987516656489E-96	cellular response to mechanical stimulus
GO:1903052	16515	115	3	1	889	1	4	false	0.12935883014625596	0.49920646081492315	4.9177779449436526E-148	positive regulation of proteolysis involved in cellular protein catabolic process
GO:0043043	16515	640	3	2	1774	2	3	false	0.13002249068603972	0.49920646081492315	0.0	peptide biosynthetic process
GO:0010035	16515	502	3	1	3829	1	1	false	0.1311047270827071	0.49920646081492315	0.0	response to inorganic substance
GO:0005996	16515	261	3	1	1933	1	2	false	0.1350232798758715	0.5082466464364241	0.0	monosaccharide metabolic process
GO:0032879	16515	2429	3	2	10462	3	2	false	0.13665589164803724	0.5082466464364241	0.0	regulation of localization
GO:0051246	16515	2575	3	2	6895	2	4	false	0.13943770507670464	0.5082466464364241	0.0	regulation of protein metabolic process
GO:0022613	16515	404	3	1	2890	1	1	false	0.1397923875430728	0.5082466464364241	0.0	ribonucleoprotein complex biogenesis
GO:0032268	16515	2427	3	2	6488	2	3	false	0.1398961728827531	0.5082466464364241	0.0	regulation of cellular protein metabolic process
GO:0043523	16515	193	3	1	1361	1	3	false	0.14180749448938074	0.5105069801617707	1.63585746462904E-240	regulation of neuron apoptotic process
GO:0002181	16515	92	3	1	624	1	1	false	0.1474358974358952	0.5226309647048857	1.0116617151507388E-112	cytoplasmic translation
GO:1903362	16515	239	3	1	3110	2	4	false	0.14781481830037171	0.5226309647048857	0.0	regulation of cellular protein catabolic process
GO:0034248	16515	415	3	1	5288	2	3	false	0.15081378782180757	0.5239195262293292	0.0	regulation of cellular amide metabolic process
GO:0043524	16515	137	3	1	899	1	4	false	0.15239154616242426	0.5239195262293292	6.057065322649531E-166	negative regulation of neuron apoptotic process
GO:0009628	16515	1117	3	1	7281	1	1	false	0.15341299272029965	0.5239195262293292	0.0	response to abiotic stimulus
GO:0043021	16515	126	3	1	821	1	1	false	0.15347137637020755	0.5239195262293292	3.6625801165008417E-152	ribonucleoprotein complex binding
GO:2000060	16515	93	3	1	599	1	3	false	0.15525876460764795	0.5254912032874238	1.0901911117729883E-111	positive regulation of ubiquitin-dependent protein catabolic process
GO:1900182	16515	78	3	1	480	1	3	false	0.16250000000001327	0.5325379653080226	6.216796761587537E-92	positive regulation of protein localization to nucleus
GO:0006534	16515	9	3	1	54	1	2	false	0.16666666666666763	0.5325379653080226	1.880428706003304E-10	cysteine metabolic process
GO:0070997	16515	322	3	1	1921	1	1	false	0.167621030713296	0.5325379653080226	0.0	neuron death
GO:0097367	16515	811	3	1	9221	2	1	false	0.16817607926546949	0.5325379653080226	0.0	carbohydrate derivative binding
GO:0006417	16515	370	3	1	4169	2	5	false	0.16964338741893145	0.5325379653080226	0.0	regulation of translation
GO:0044877	16515	821	3	1	9221	2	1	false	0.1701531988321942	0.5325379653080226	0.0	protein-containing complex binding
GO:0001678	16515	135	3	1	793	1	2	false	0.17023959646903217	0.5325379653080226	1.9411979300083042E-156	cellular glucose homeostasis
GO:0048585	16515	1457	3	1	8481	1	3	false	0.17179577879898397	0.5325379653080226	0.0	negative regulation of response to stimulus
GO:0031406	16515	249	3	1	1448	1	2	false	0.17196132596671887	0.5325379653080226	8.343069137015109E-288	carboxylic acid binding
GO:0070555	16515	189	3	1	1093	1	1	false	0.17291857273562558	0.5325379653080226	8.165795667276035E-218	response to interleukin-1
GO:0005730	16515	890	3	1	5098	1	2	false	0.17457826598652001	0.5325379653080226	0.0	nucleolus
GO:0006412	16515	624	3	1	6770	2	5	false	0.175859493261986	0.5325379653080226	0.0	translation
GO:0031323	16515	4758	3	2	11275	2	3	false	0.1780586220192628	0.5325379653080226	0.0	regulation of cellular metabolic process
GO:0051881	16515	67	3	1	375	1	1	false	0.17866666666665076	0.5325379653080226	6.74303295793323E-76	regulation of mitochondrial membrane potential
GO:0046686	16515	59	3	1	330	1	1	false	0.1787878787878779	0.5325379653080226	8.865990275084338E-67	response to cadmium ion
GO:0051169	16515	335	3	1	1873	1	1	false	0.17885744794436112	0.5325379653080226	0.0	nuclear transport
GO:0023057	16515	1267	3	1	7020	1	3	false	0.18048433048402152	0.5333716035199442	0.0	negative regulation of signaling
GO:1903050	16515	207	3	1	1121	1	3	false	0.18465655664581282	0.534246575342404	4.1278151263243494E-232	regulation of proteolysis involved in cellular protein catabolic process
GO:0006414	16515	624	3	1	3359	1	2	false	0.18576957427785606	0.534246575342404	0.0	translational elongation
GO:0032436	16515	80	3	1	425	1	4	false	0.1882352941176608	0.534246575342404	1.0847099711854172E-88	positive regulation of proteasomal ubiquitin-dependent protein catabolic process
GO:0010648	16515	1264	3	1	6700	1	3	false	0.18865671641824697	0.534246575342404	0.0	negative regulation of cell communication
GO:0060548	16515	893	3	1	4730	1	3	false	0.1887949260039828	0.534246575342404	0.0	negative regulation of cell death
GO:0009069	16515	31	3	1	163	1	1	false	0.19018404907975428	0.534246575342404	4.587493016186858E-34	serine family amino acid metabolic process
GO:0009991	16515	473	3	1	2447	1	1	false	0.19329791581499436	0.534246575342404	0.0	response to extracellular stimulus
GO:0051899	16515	73	3	1	375	1	1	false	0.19466666666665058	0.534246575342404	1.0167131980119521E-79	membrane depolarization
GO:1901699	16515	613	3	1	3146	1	2	false	0.19485060394169879	0.534246575342404	0.0	cellular response to nitrogen compound
GO:1900180	16515	122	3	1	623	1	2	false	0.19582664526482546	0.534246575342404	3.835327168981204E-133	regulation of protein localization to nucleus
GO:0009266	16515	220	3	1	1117	1	1	false	0.19695613249769037	0.534246575342404	6.843214967461627E-240	response to temperature stimulus
GO:1901215	16515	195	3	1	990	1	3	false	0.1969696969696742	0.534246575342404	1.4670388516124116E-212	negative regulation of neuron death
GO:1903827	16515	498	3	1	2490	1	3	false	0.19999999999996818	0.537445764949771	0.0	regulation of cellular protein localization
GO:1901214	16515	294	3	1	1434	1	2	false	0.20502092050211207	0.537445764949771	4.5470917E-315	regulation of neuron death
GO:0071426	16515	124	3	1	603	1	4	false	0.20563847429522758	0.537445764949771	2.1368692212776998E-132	ribonucleoprotein complex export from nucleus
GO:1901265	16515	685	3	1	3307	1	2	false	0.20713637738139357	0.537445764949771	0.0	nucleoside phosphate binding
GO:0009719	16515	1513	3	1	7281	1	1	false	0.20780112621806898	0.537445764949771	0.0	response to endogenous stimulus
GO:0006082	16515	1019	3	1	9265	2	3	false	0.20788174802971307	0.537445764949771	0.0	organic acid metabolic process
GO:0071417	16515	559	3	1	2670	1	4	false	0.2093632958804389	0.537445764949771	0.0	cellular response to organonitrogen compound
GO:0033500	16515	221	3	1	1045	1	1	false	0.21148325358854747	0.537445764949771	2.3881191266294634E-233	carbohydrate homeostasis
GO:0006536	16515	24	3	1	113	1	2	false	0.21238938053097936	0.537445764949771	4.59051975748002E-25	glutamate metabolic process
GO:1901800	16515	100	3	1	469	1	3	false	0.21321961620467525	0.537445764949771	6.3105236468578775E-105	positive regulation of proteasomal protein catabolic process
GO:0042176	16515	371	3	1	3259	2	3	false	0.21474893815339907	0.537445764949771	0.0	regulation of protein catabolic process
GO:0031503	16515	549	3	1	2531	1	1	false	0.21691031212953385	0.537445764949771	0.0	protein-containing complex localization
GO:0010608	16515	577	3	1	2644	1	1	false	0.21822995461416633	0.537445764949771	0.0	posttranscriptional regulation of gene expression
GO:0070848	16515	649	3	1	2958	1	1	false	0.21940500338104577	0.537445764949771	0.0	response to growth factor
GO:0033043	16515	1180	3	1	5370	1	2	false	0.21973929236441067	0.537445764949771	0.0	regulation of organelle organization
GO:0034504	16515	259	3	1	1178	1	1	false	0.2198641765703609	0.537445764949771	1.18690245734131E-268	protein localization to nucleus
GO:0032559	16515	114	3	1	503	1	2	false	0.2266401590457724	0.5500104644305058	2.890168774719114E-116	adenyl ribonucleotide binding
GO:0036094	16515	1120	3	1	9221	2	1	false	0.2281823462022756	0.5500104644305058	0.0	small molecule binding
GO:0043177	16515	259	3	1	1120	1	1	false	0.2312499999998759	0.5500104644305058	3.2132812755151765E-262	organic acid binding
GO:0005623	16515	1465	3	1	11845	2	1	false	0.23207394738811127	0.5500104644305058	0.0	cell
GO:1900247	16515	7	3	1	30	1	3	false	0.23333333333333284	0.5500104644305058	4.912073877591098E-7	regulation of cytoplasmic translational elongation
GO:0031396	16515	193	3	1	826	1	2	false	0.2336561743341094	0.5500104644305058	2.883176908307371E-194	regulation of protein ubiquitination
GO:2000058	16515	146	3	1	622	1	2	false	0.23472668810291789	0.5500104644305058	1.6681977810803114E-146	regulation of ubiquitin-dependent protein catabolic process
GO:0005739	16515	1076	3	1	8452	2	2	false	0.23842032936731722	0.5551318262260347	0.0	mitochondrion
GO:0009968	16515	1148	3	1	4789	1	5	false	0.23971601587033317	0.5551318262260347	0.0	negative regulation of signal transduction
GO:0051900	16515	21	3	1	86	1	3	false	0.2441860465116292	0.5601571709232485	1.7392932697021593E-20	regulation of mitochondrial depolarization
GO:0003008	16515	1482	3	1	6028	1	1	false	0.2458526874591416	0.5601571709232485	0.0	system process
GO:0032870	16515	641	3	1	2591	1	3	false	0.2473948282516928	0.5601571709232485	0.0	cellular response to hormone stimulus
GO:0030554	16515	126	3	1	509	1	1	false	0.24754420432214264	0.5601571709232485	4.7895446973298974E-123	adenyl nucleotide binding
GO:0031329	16515	772	3	1	5738	2	3	false	0.2510021444819841	0.5616904111303367	0.0	regulation of cellular catabolic process
GO:0071214	16515	282	3	1	1117	1	2	false	0.25246195165610585	0.5616904111303367	2.9122699178312044E-273	cellular response to abiotic stimulus
GO:0071363	16515	620	3	1	2444	1	2	false	0.25368248772489893	0.5616904111303367	0.0	cellular response to growth factor stimulus
GO:0031400	16515	549	3	1	4015	2	3	false	0.2548068063146035	0.5616904111303367	0.0	negative regulation of protein modification process
GO:0009058	16515	4757	3	2	9406	2	1	false	0.2557473975415584	0.5616904111303367	0.0	biosynthetic process
GO:0032434	16515	120	3	1	460	1	3	false	0.2608695652173745	0.5616904111303367	5.120934338880966E-114	regulation of proteasomal ubiquitin-dependent protein catabolic process
GO:0051171	16515	4412	3	2	8635	2	2	false	0.26103465930102876	0.5616904111303367	0.0	regulation of nitrogen compound metabolic process
GO:1901698	16515	1008	3	1	3829	1	1	false	0.26325411334523957	0.5616904111303367	0.0	response to nitrogen compound
GO:0097746	16515	124	3	1	470	1	3	false	0.2638297872341019	0.5616904111303367	3.9649276782733494E-117	regulation of blood vessel diameter
GO:0080090	16515	4581	3	2	8908	2	2	false	0.26443206049511014	0.5616904111303367	0.0	regulation of primary metabolic process
GO:0050789	16515	8917	3	3	13878	3	2	false	0.26523046784051957	0.5616904111303367	0.0	regulation of biological process
GO:0051656	16515	691	3	1	4820	2	2	false	0.2661951008234395	0.5616904111303367	0.0	establishment of organelle localization
GO:0044249	16515	4600	3	2	8896	2	2	false	0.26735020078451593	0.5616904111303367	0.0	cellular biosynthetic process
GO:1901576	16515	4681	3	2	9027	2	2	false	0.2688720896889488	0.5616904111303367	0.0	organic substance biosynthetic process
GO:0043412	16515	3949	3	2	7606	2	1	false	0.2695310097224153	0.5616904111303367	0.0	macromolecule modification
GO:0046902	16515	68	3	1	251	1	3	false	0.27091633466134923	0.5616904111303367	3.7014361771684905E-63	regulation of mitochondrial membrane permeability
GO:0035150	16515	125	3	1	453	1	1	false	0.2759381898454234	0.5678809895130859	3.0594234342659497E-115	regulation of tube size
GO:0008219	16515	1921	3	1	12841	2	1	false	0.2768279466967817	0.5678809895130859	0.0	cell death
GO:0044257	16515	735	3	1	4887	2	3	false	0.27820432314529964	0.5678809895130859	0.0	cellular protein catabolic process
GO:0009894	16515	925	3	1	6072	2	2	false	0.2814914269846535	0.5697640144951786	0.0	regulation of catabolic process
GO:0044265	16515	1103	3	1	7226	2	3	false	0.28200441121478537	0.5697640144951786	0.0	cellular macromolecule catabolic process
GO:0030163	16515	878	3	1	5628	2	3	false	0.2876969970022839	0.5783147757000225	0.0	protein catabolic process
GO:0044093	16515	1894	3	1	11969	2	2	false	0.2914548105110375	0.582909621022075	0.0	positive regulation of molecular function
GO:0051640	16515	807	3	1	2730	1	1	false	0.295604395603829	0.5847531948630093	0.0	organelle localization
GO:1901652	16515	482	3	1	1628	1	2	false	0.29606879606867936	0.5847531948630093	0.0	response to peptide
GO:0061024	16515	1951	3	1	6509	1	1	false	0.2997388231671678	0.5847531948630093	0.0	membrane organization
GO:0009057	16515	1319	3	1	8030	2	2	false	0.30155412656292	0.5847531948630093	0.0	macromolecule catabolic process
GO:0051248	16515	992	3	1	6003	2	4	false	0.30321660229407227	0.5847531948630093	0.0	negative regulation of protein metabolic process
GO:0034641	16515	5039	3	2	9147	2	2	false	0.30345384546731813	0.5847531948630093	0.0	cellular nitrogen compound metabolic process
GO:2001237	16515	99	3	1	326	1	3	false	0.30368098159507845	0.5847531948630093	2.4862332426831334E-86	negative regulation of extrinsic apoptotic signaling pathway
GO:0046907	16515	1873	3	1	11294	2	3	false	0.304189793287323	0.5847531948630093	0.0	intracellular transport
GO:1901653	16515	352	3	1	1149	1	3	false	0.30635335073972925	0.5860672796760038	1.3509331961443792E-306	cellular response to peptide
GO:0009725	16515	915	3	1	2964	1	2	false	0.3087044534412168	0.5861266383046341	0.0	response to hormone
GO:0010941	16515	1424	3	1	8412	2	2	false	0.3099242873820531	0.5861266383046341	0.0	regulation of cell death
GO:0003018	16515	149	3	1	478	1	1	false	0.3117154811715245	0.5861266383046341	3.9857870418346377E-128	vascular process in circulatory system
GO:0032269	16515	939	3	1	5476	2	4	false	0.31357315108346673	0.5861266383046341	0.0	negative regulation of cellular protein metabolic process
GO:0010243	16515	931	3	1	2967	1	2	false	0.31378496798126876	0.5861266383046341	0.0	response to organonitrogen compound
GO:1901701	16515	1030	3	1	3209	1	2	false	0.32097226550385777	0.5932342512308066	0.0	cellular response to oxygen-containing compound
GO:0003013	16515	478	3	1	1482	1	1	false	0.3225371120107893	0.5932342512308066	0.0	circulatory system process
GO:0060341	16515	720	3	1	4068	2	2	false	0.3226922499458799	0.5932342512308066	0.0	regulation of cellular localization
GO:0048518	16515	5275	3	2	13878	3	2	false	0.32358231885316724	0.5932342512308066	0.0	positive regulation of biological process
GO:1901565	16515	1167	3	1	6503	2	2	false	0.326729593557793	0.5962438665847283	0.0	organonitrogen compound catabolic process
GO:0065007	16515	9584	3	3	13878	3	1	false	0.32931968937529044	0.598213747672546	0.0	biological regulation
GO:0060255	16515	4602	3	2	7947	2	2	false	0.3353104387060816	0.6049443757713855	0.0	regulation of macromolecule metabolic process
GO:0009605	16515	2447	3	1	7281	1	1	false	0.3360802087618808	0.6049443757713855	0.0	response to external stimulus
GO:0019538	16515	5250	3	2	8935	2	3	false	0.34521954132159616	0.6180077485358988	0.0	protein metabolic process
GO:2001236	16515	150	3	1	432	1	2	false	0.34722222222215476	0.6180077485358988	1.777308675581274E-120	regulation of extrinsic apoptotic signaling pathway
GO:0044281	16515	1811	3	1	9406	2	1	false	0.34801951495834704	0.6180077485358988	0.0	small molecule metabolic process
GO:0030162	16515	660	3	1	3385	2	2	false	0.35198571084346053	0.6222604530982606	0.0	regulation of proteolysis
GO:0009064	16515	59	3	1	163	1	1	false	0.3619631901840498	0.6370552147239278	7.12581638771535E-46	glutamine family amino acid metabolic process
GO:0061136	16515	177	3	1	483	1	2	false	0.3664596273291161	0.6421150992138495	3.978982447778155E-137	regulation of proteasomal protein catabolic process
GO:0034097	16515	1093	3	1	2958	1	1	false	0.36950642325946553	0.6446015137037372	0.0	response to cytokine
GO:0071375	16515	297	3	1	785	1	3	false	0.378343949044563	0.6571237009721357	2.613672664187581E-225	cellular response to peptide hormone stimulus
GO:1901575	16515	1956	3	1	9133	2	2	false	0.3824871266493513	0.6614187866949481	0.0	organic substance catabolic process
GO:0051179	16515	5875	3	2	13878	3	1	false	0.38589105521049927	0.6644037298406857	0.0	localization
GO:1901700	16515	1487	3	1	3829	1	1	false	0.3883520501432656	0.6657463716741697	0.0	response to oxygen-containing compound
GO:0051128	16515	2242	3	1	10141	2	2	false	0.39330487463680897	0.6688955388955548	0.0	regulation of cellular component organization
GO:0031324	16515	2129	3	1	9593	2	4	false	0.3946292155779225	0.6688955388955548	0.0	negative regulation of cellular metabolic process
GO:0019222	16515	5105	3	2	11880	3	2	false	0.3952564548019187	0.6688955388955548	0.0	regulation of metabolic process
GO:0051603	16515	680	3	1	1685	1	2	false	0.40356083086041356	0.6783417912565386	0.0	proteolysis involved in cellular protein catabolic process
GO:0044271	16515	3707	3	2	5830	2	2	false	0.4042642998397553	0.6783417912565386	0.0	cellular nitrogen compound biosynthetic process
GO:0044248	16515	2055	3	1	8923	2	2	false	0.40758748859335947	0.6810322594218158	0.0	cellular catabolic process
GO:0051172	16515	1965	3	1	8407	2	3	false	0.4128574069046822	0.6869392148498074	0.0	negative regulation of nitrogen compound metabolic process
GO:0043434	16515	409	3	1	979	1	2	false	0.41777323799789234	0.6922100512433698	4.517083471812399E-288	response to peptide hormone
GO:0009892	16515	2467	3	1	10162	2	3	false	0.42661653576613967	0.7039172840141305	0.0	negative regulation of metabolic process
GO:0043069	16515	808	3	1	1883	1	3	false	0.42910249601722683	0.7050812797627461	0.0	negative regulation of programmed cell death
GO:0032880	16515	928	3	1	3765	2	2	false	0.43225807362048685	0.7073313931971602	0.0	regulation of protein localization
GO:0009056	16515	2357	3	1	9406	2	1	false	0.43839672506740646	0.7144242927024402	0.0	catabolic process
GO:0044267	16515	4687	3	2	7022	2	2	false	0.4454894664174202	0.7230074946774525	0.0	cellular protein metabolic process
GO:0070887	16515	2939	3	1	6418	1	2	false	0.4579308195697249	0.7364054495919785	0.0	cellular response to chemical stimulus
GO:0051247	16515	1579	3	1	5964	2	4	false	0.45944772553795316	0.7364054495919785	0.0	positive regulation of protein metabolic process
GO:0044237	16515	8863	3	2	13059	2	2	false	0.4606020948724073	0.7364054495919785	0.0	cellular metabolic process
GO:0032270	16515	1481	3	1	5504	2	4	false	0.46578735858869524	0.7364054495919785	0.0	positive regulation of cellular protein metabolic process
GO:0016597	16515	116	3	1	249	1	1	false	0.46586345381528466	0.7364054495919785	3.9024864869396065E-74	amino acid binding
GO:0031325	16515	2641	3	1	9799	2	4	false	0.46641511527881546	0.7364054495919785	0.0	positive regulation of cellular metabolic process
GO:0043066	16515	795	3	1	1702	1	3	false	0.46709753231478407	0.7364054495919785	0.0	negative regulation of apoptotic process
GO:1901564	16515	6170	3	2	9003	2	2	false	0.4696492958551283	0.7364054495919785	0.0	organonitrogen compound metabolic process
GO:1902108	16515	57	3	1	121	1	2	false	0.4710743801652971	0.7364054495919785	6.353035375285029E-36	regulation of mitochondrial membrane permeability involved in apoptotic process
GO:0071840	16515	6683	3	2	13878	3	1	false	0.47234086918273366	0.7364054495919785	0.0	cellular component organization or biogenesis
GO:0006886	16515	1362	3	1	2870	1	3	false	0.47456445993091895	0.7369566355009244	0.0	intracellular protein transport
GO:0042592	16515	1707	3	1	3583	1	1	false	0.4764164108288804	0.7369566355009244	0.0	homeostatic process
GO:0036211	16515	3764	3	2	5415	2	2	false	0.483133465065599	0.7444391134862927	0.0	protein modification process
GO:0070647	16515	1066	3	1	3764	2	1	false	0.4862651133873587	0.7463604065945506	0.0	protein modification by small protein conjugation or removal
GO:0043168	16515	1438	3	1	2941	1	1	false	0.4889493369593451	0.7475827700227825	0.0	anion binding
GO:0006950	16515	3575	3	1	7281	1	1	false	0.4910039829684965	0.7478368355981716	0.0	response to stress
GO:0071372	16515	11	3	1	22	1	2	false	0.4999999999999973	0.7562392357253955	1.4175710770137988E-6	cellular response to follicle-stimulating hormone stimulus
GO:0010605	16515	2252	3	1	7683	2	3	false	0.5003401004041759	0.7562392357253955	0.0	negative regulation of macromolecule metabolic process
GO:0051173	16515	2492	3	1	8444	2	3	false	0.5031699462235064	0.7576247099030743	0.0	positive regulation of nitrogen compound metabolic process
GO:0051049	16515	1594	3	1	5283	2	2	false	0.5124484291356344	0.7674157685378545	0.0	regulation of transport
GO:0032553	16515	508	3	1	984	1	2	false	0.5162601626016138	0.7674157685378545	4.045169191954127E-295	ribonucleotide binding
GO:0044260	16515	6589	3	2	9167	2	2	false	0.516613812783276	0.7674157685378545	0.0	cellular macromolecule metabolic process
GO:0018193	16515	1150	3	1	3764	2	1	false	0.5177622993381494	0.7674157685378545	0.0	peptidyl-amino acid modification
GO:0010498	16515	456	3	1	878	1	2	false	0.519362186788245	0.7674157685378545	3.558302174652053E-263	proteasomal protein catabolic process
GO:0042221	16515	3829	3	1	7281	1	1	false	0.5258893009187912	0.7728731519558851	0.0	response to chemical
GO:0006508	16515	1639	3	1	5250	2	1	false	0.526958967242649	0.7728731519558851	0.0	proteolysis
GO:0043167	16515	2941	3	1	9221	2	1	false	0.5361888512103605	0.7835084320269474	0.0	ion binding
GO:0009966	16515	2880	3	1	5336	1	4	false	0.539730134934311	0.7857835788014234	0.0	regulation of signal transduction
GO:0048523	16515	4164	3	1	12864	2	3	false	0.5426272538044857	0.7871076648592541	0.0	negative regulation of cellular process
GO:0043632	16515	602	3	1	1103	1	1	false	0.5457842248411829	0.7887976388215637	0.0	modification-dependent macromolecule catabolic process
GO:1901605	16515	163	3	1	297	1	1	false	0.5488215488215424	0.7903030303030212	3.4888734864875E-88	alpha-amino acid metabolic process
GO:0010604	16515	2560	3	1	7739	2	3	false	0.5521893838695444	0.7922717246823898	0.0	positive regulation of macromolecule metabolic process
GO:0006732	16515	221	3	1	395	1	1	false	0.5594936708860573	0.799853767764905	5.057678199482607E-117	coenzyme metabolic process
GO:0051168	16515	187	3	1	332	1	1	false	0.5632530120482061	0.8012262415696313	3.718405712381415E-98	nuclear export
GO:0007166	16515	2604	3	1	4610	1	1	false	0.5648590021697816	0.8012262415696313	0.0	cell surface receptor signaling pathway
GO:0006405	16515	132	3	1	233	1	2	false	0.5665236051502444	0.8012262415696313	1.0879899262778136E-68	RNA export from nucleus
GO:0032354	16515	15	3	1	26	1	1	false	0.5769230769230763	0.8095818142519479	1.2943040268386792E-7	response to follicle-stimulating hormone
GO:1901363	16515	3236	3	1	9221	2	1	false	0.5787433240352801	0.8095818142519479	0.0	heterocyclic compound binding
GO:0050662	16515	268	3	1	463	1	1	false	0.5788336933046584	0.8095818142519479	3.618276789168254E-136	coenzyme binding
GO:0000055	16515	7	3	1	12	1	1	false	0.5833333333333326	0.8095818142519479	0.0012626262626262601	ribosomal large subunit export from nucleus
GO:0065009	16515	3314	3	1	13061	3	2	false	0.5844247371006234	0.8095818142519479	0.0	regulation of molecular function
GO:0033365	16515	1178	3	1	2012	1	1	false	0.5854870775346548	0.8095818142519479	0.0	protein localization to organelle
GO:0097159	16515	3307	3	1	9221	2	1	false	0.5886795937170134	0.8095818142519479	0.0	organic cyclic compound binding
GO:0007165	16515	4610	3	1	12851	2	5	false	0.5887867740014167	0.8095818142519479	0.0	signal transduction
GO:0031974	16515	3948	3	1	10934	2	1	false	0.5917966410028784	0.8104508528330264	0.0	membrane-enclosed lumen
GO:0005488	16515	9221	3	2	11969	2	1	false	0.5935119881858022	0.8104508528330264	0.0	binding
GO:0032869	16515	208	3	1	348	1	2	false	0.5977011494253116	0.8108816714781627	3.208088037675193E-101	cellular response to insulin stimulus
GO:0070727	16515	2015	3	1	3370	1	2	false	0.5979228486657159	0.8108816714781627	0.0	cellular macromolecule localization
GO:0071333	16515	118	3	1	195	1	3	false	0.6051282051282403	0.8178524547125705	2.6239986128565743E-56	cellular response to glucose stimulus
GO:0000166	16515	685	3	1	1120	1	2	false	0.61160714285689	0.819004417423154	4.9E-324	nucleotide binding
GO:0009893	16515	2828	3	1	10458	3	3	false	0.611687369293928	0.819004417423154	0.0	positive regulation of metabolic process
GO:0048878	16515	1045	3	1	1707	1	1	false	0.6121851200940747	0.819004417423154	0.0	chemical homeostasis
GO:0031981	16515	2789	3	1	4497	1	2	false	0.6201912386041649	0.8204680405168863	0.0	nuclear lumen
GO:0055082	16515	717	3	1	1156	1	2	false	0.6202422145332385	0.8204680405168863	0.0	cellular chemical homeostasis
GO:0045184	16515	1978	3	1	5129	2	2	false	0.6226205550422915	0.8204680405168863	0.0	establishment of protein localization
GO:0043169	16515	1836	3	1	2941	1	1	false	0.6242774566465132	0.8204680405168863	0.0	cation binding
GO:0010646	16515	3269	3	1	8383	2	2	false	0.6278745320764318	0.8204680405168863	0.0	regulation of cell communication
GO:0071326	16515	120	3	1	191	1	2	false	0.6282722513089277	0.8204680405168863	3.077046295428523E-54	cellular response to monosaccharide stimulus
GO:0031399	16515	1687	3	1	4320	2	2	false	0.6285761450241856	0.8204680405168863	0.0	regulation of protein modification process
GO:2000112	16515	2359	3	1	3737	1	3	false	0.6312550173929603	0.8204680405168863	0.0	regulation of cellular macromolecule biosynthetic process
GO:0043161	16515	403	3	1	635	1	2	false	0.6346456692912988	0.8204680405168863	2.8386962439804797E-180	proteasome-mediated ubiquitin-dependent protein catabolic process
GO:0007154	16515	5113	3	1	12841	2	1	false	0.637828596625818	0.8204680405168863	0.0	cell communication
GO:0016595	16515	74	3	1	116	1	1	false	0.6379310344827669	0.8204680405168863	1.369717186913711E-32	glutamate binding
GO:0032868	16515	261	3	1	409	1	1	false	0.6381418092909116	0.8204680405168863	1.3615933498545213E-115	response to insulin
GO:0006464	16515	3764	3	2	4687	2	2	false	0.644891414680917	0.8264627838629228	0.0	cellular protein modification process
GO:0043227	16515	7507	3	2	9283	2	1	false	0.6539507789273495	0.8353693821136465	0.0	membrane-bounded organelle
GO:0010038	16515	330	3	1	502	1	1	false	0.6573705179281637	0.8370377012847358	1.964419696631626E-139	response to metal ion
GO:0043231	16515	7335	3	2	9029	2	2	false	0.6599481570113728	0.8376265069759731	0.0	intracellular membrane-bounded organelle
GO:0071331	16515	120	3	1	181	1	2	false	0.6629834254143844	0.8387905318341732	9.337885233291021E-50	cellular response to hexose stimulus
GO:0051234	16515	4792	3	2	5875	2	1	false	0.6652749440408866	0.8390091650961499	0.0	establishment of localization
GO:0043233	16515	3948	3	1	9283	2	2	false	0.6697388258474452	0.8411927651949452	0.0	organelle lumen
GO:0044085	16515	2890	3	1	6683	2	1	false	0.6779129683640159	0.8411927651949452	0.0	cellular component biogenesis
GO:0009889	16515	2875	3	1	6647	2	2	false	0.6780101359163686	0.8411927651949452	0.0	regulation of biosynthetic process
GO:0043067	16515	1303	3	1	1919	1	2	false	0.6789994788957627	0.8411927651949452	0.0	regulation of programmed cell death
GO:0009059	16515	3643	3	1	8388	2	2	false	0.6800251587222857	0.8411927651949452	0.0	macromolecule biosynthetic process
GO:0006767	16515	77	3	1	113	1	1	false	0.6814159292035592	0.8411927651949452	2.4205502384175778E-30	water-soluble vitamin metabolic process
GO:0031326	16515	2783	3	1	6367	2	3	false	0.6831794635377593	0.8411927651949452	0.0	regulation of cellular biosynthetic process
GO:0070013	16515	3948	3	1	9004	2	2	false	0.6847134177537803	0.8411927651949452	0.0	intracellular organelle lumen
GO:0050801	16515	717	3	1	1045	1	1	false	0.6861244019140589	0.8411927651949452	1.6318728044228007E-281	ion homeostasis
GO:0034645	16515	3359	3	1	7536	2	3	false	0.6928144244073409	0.8467731853867501	0.0	cellular macromolecule biosynthetic process
GO:0050794	16515	8239	3	2	12995	3	2	false	0.6962203657135632	0.8477156631959292	0.0	regulation of cellular process
GO:0051716	16515	5952	3	1	13037	2	2	false	0.7046775995641958	0.8477156631959292	0.0	cellular response to stimulus
GO:0005634	16515	3375	3	1	7335	2	1	false	0.7085663712699258	0.8477156631959292	0.0	nucleus
GO:0048519	16515	4686	3	1	13878	3	2	false	0.7094629446470648	0.8477156631959292	0.0	negative regulation of biological process
GO:0042254	16515	287	3	1	404	1	1	false	0.7103960396039503	0.8477156631959292	5.902794425609753E-105	ribosome biogenesis
GO:0043229	16515	9004	3	2	10673	2	2	false	0.711689257491939	0.8477156631959292	0.0	intracellular organelle
GO:0071705	16515	2183	3	1	4702	2	1	false	0.7130468362829236	0.8477156631959292	0.0	nitrogen compound transport
GO:0051641	16515	2730	3	1	5875	2	1	false	0.7134757568553679	0.8477156631959292	0.0	cellular localization
GO:0071310	16515	2428	3	1	3396	1	2	false	0.7149587750292418	0.8477156631959292	0.0	cellular response to organic substance
GO:0043170	16515	7606	3	2	8995	2	1	false	0.7149925038066675	0.8477156631959292	0.0	macromolecule metabolic process
GO:0043226	16515	9283	3	2	10934	2	1	false	0.7207945543817764	0.8520437120453237	0.0	organelle
GO:0033036	16515	2808	3	1	5875	2	1	false	0.7275140503814528	0.856368914292501	0.0	macromolecule localization
GO:0010467	16515	3646	3	1	7606	2	1	false	0.7289651427426351	0.856368914292501	0.0	gene expression
GO:0010468	16515	2644	3	1	5456	2	2	false	0.7344128580688892	0.856368914292501	0.0	regulation of gene expression
GO:0010556	16515	2677	3	1	5514	2	3	false	0.7353262881621496	0.856368914292501	0.0	regulation of macromolecule biosynthetic process
GO:0048522	16515	4621	3	1	12886	3	3	false	0.7361739634427935	0.856368914292501	0.0	positive regulation of cellular process
GO:0043228	16515	4536	3	1	9283	2	1	false	0.7385328993778939	0.856368914292501	0.0	non-membrane-bounded organelle
GO:0006996	16515	4814	3	1	6509	1	1	false	0.7395913350707962	0.856368914292501	0.0	organelle organization
GO:0017076	16515	509	3	1	685	1	1	false	0.7430656934307991	0.8572930541441667	8.692066618454418E-169	purine nucleotide binding
GO:0023052	16515	5095	3	1	13878	3	1	false	0.746549279549942	0.8572930541441667	0.0	signaling
GO:0023051	16515	3308	3	1	9004	3	2	false	0.7468841002013573	0.8572930541441667	0.0	regulation of signaling
GO:0043232	16515	4526	3	1	9010	2	2	false	0.7523530606771349	0.8578241981691627	0.0	intracellular non-membrane-bounded organelle
GO:0065008	16515	3583	3	1	9584	3	1	false	0.7545577749466303	0.8578241981691627	0.0	regulation of biological quality
GO:0008152	16515	9406	3	2	13878	3	1	false	0.7554272586716739	0.8578241981691627	0.0	metabolic process
GO:0042981	16515	1289	3	1	1705	1	2	false	0.7560117302046409	0.8578241981691627	0.0	regulation of apoptotic process
GO:0032502	16515	5265	3	1	13878	3	1	false	0.7609849240888042	0.8586994956307894	0.0	developmental process
GO:0048583	16515	3777	3	1	9953	3	2	false	0.761120007490927	0.8586994956307894	0.0	regulation of response to stimulus
GO:0005737	16515	6076	3	1	11683	2	2	false	0.7696903841589504	0.8648755137391763	0.0	cytoplasm
GO:0010033	16515	2958	3	1	3829	1	1	false	0.7725254635656792	0.8648755137391763	0.0	response to organic substance
GO:0015833	16515	1929	3	1	2495	1	2	false	0.7731462925850212	0.8648755137391763	0.0	peptide transport
GO:1905710	16515	59	3	1	76	1	1	false	0.7763157894736796	0.8659747961452877	2.61617503948766E-17	positive regulation of membrane permeability
GO:0071702	16515	2495	3	1	4702	2	1	false	0.7797403395991394	0.8673516137114022	0.0	organic substance transport
GO:0006807	16515	8339	3	2	9406	2	1	false	0.7859810771650153	0.8718445561830421	0.0	nitrogen compound metabolic process
GO:0005622	16515	10525	3	2	11845	2	1	false	0.7895315334192725	0.8733365565196423	0.0	intracellular
GO:0034613	16515	2012	3	1	2533	1	2	false	0.7943150414545266	0.876180379988837	0.0	cellular protein localization
GO:0032501	16515	6028	3	1	13878	3	1	false	0.8190509873980014	0.9009560861378015	0.0	multicellular organismal process
GO:0032446	16515	886	3	1	1066	1	1	false	0.8311444652909008	0.9117263386570547	1.8746522401419E-209	protein modification by small protein conjugation
GO:0071495	16515	1268	3	1	1513	1	1	false	0.8380700594853455	0.9167838219784442	3.6313787365830666E-290	cellular response to endogenous stimulus
GO:0035794	16515	58	3	1	69	1	2	false	0.8405797101449136	0.9169960474308149	5.48302605632381E-13	positive regulation of mitochondrial membrane permeability
GO:0110165	16515	10934	3	2	11845	2	1	false	0.8520889902826382	0.9269979125052876	0.0	cellular anatomical entity
GO:0044238	16515	8708	3	2	9406	2	1	false	0.8570836107254336	0.9282965074836325	0.0	primary metabolic process
GO:0019941	16515	592	3	1	690	1	2	false	0.8579710144924482	0.9282965074836325	8.138613953273877E-122	modification-dependent protein catabolic process
GO:0008150	16515	13878	3	3	14589	3	1	false	0.8607945342954457	0.9288137209291457	0.0	biological_process
GO:0005515	16515	5904	3	1	9221	2	1	false	0.870624795196218	0.9368679861350607	0.0	protein binding
GO:0016043	16515	6509	3	1	12854	3	2	false	0.8797525176564943	0.9441246530947743	0.0	cellular component organization
GO:0034284	16515	185	3	1	208	1	1	false	0.889423076923068	0.9508962215360408	4.420174585003608E-31	response to monosaccharide
GO:0050896	16515	7281	3	1	13878	3	1	false	0.8926121448533996	0.9508962215360408	0.0	response to stimulus
GO:0042886	16515	1950	3	1	2183	1	1	false	0.8932661475035535	0.9508962215360408	3.676E-321	amide transport
GO:0008104	16515	2531	3	1	2808	1	1	false	0.9013532763532341	0.956126399497162	0.0	protein localization
GO:0005575	16515	11845	3	2	14589	3	1	false	0.9071973142816022	0.956126399497162	0.0	cellular_component
GO:0050657	16515	181	3	1	199	1	1	false	0.9095477386934379	0.956126399497162	5.903810043998575E-26	nucleic acid transport
GO:0016567	16515	807	3	1	886	1	1	false	0.9108352144466583	0.956126399497162	4.584485883610353E-115	protein ubiquitination
GO:0071704	16515	8995	3	2	9406	2	1	false	0.9145138279251911	0.956126399497162	0.0	organic substance metabolic process
GO:0003674	16515	11969	3	2	14589	3	1	false	0.9148485249957446	0.956126399497162	0.0	molecular_function
GO:1902110	16515	54	3	1	59	1	2	false	0.9152542372881249	0.956126399497162	1.9974488583181558E-7	positive regulation of mitochondrial membrane permeability involved in apoptotic process
GO:0019752	16515	923	3	1	1006	1	1	false	0.9174950298205091	0.956126399497162	7.788489199683524E-124	carboxylic acid metabolic process
GO:0006915	16515	1695	3	1	1819	1	1	false	0.9318306761956433	0.9685169232899599	6.637702222380925E-196	apoptotic process
GO:0032555	16515	492	3	1	525	1	2	false	0.9371428571429744	0.9714338117299863	4.163968031458112E-53	purine ribonucleotide binding
GO:0046872	16515	1729	3	1	1836	1	1	false	0.9417211328980686	0.9714338117299863	1.6689959932889248E-176	metal ion binding
GO:0031667	16515	446	3	1	473	1	1	false	0.9429175475687595	0.9714338117299863	1.3938072204249328E-44	response to nutrient levels
GO:0015031	16515	1899	3	1	2008	1	2	false	0.945717131473267	0.9714338117299863	2.850273740397961E-183	protein transport
GO:0012501	16515	1819	3	1	1921	1	1	false	0.9469026548681181	0.9714338117299863	1.7730777300949983E-172	programmed cell death
GO:0006810	16515	4702	3	2	4792	2	1	false	0.9627862864732899	0.9851766652284827	1.9528703698435357E-193	transport
GO:0009749	16515	177	3	1	181	1	1	false	0.9779005524861734	0.9945113924050614	2.311996266588438E-8	response to glucose
GO:0009746	16515	181	3	1	185	1	1	false	0.9783783783783792	0.9945113924050614	2.116894490379955E-8	response to hexose
GO:0008015	16515	470	3	1	478	1	1	false	0.9832635983261236	0.9945113924050614	1.5691746997656132E-17	blood circulation
GO:0009987	16515	12841	3	2	13878	3	1	false	0.9840967430661428	0.9945113924050614	0.0	cellular process
GO:0043436	16515	1006	3	1	1019	1	1	false	0.9872423945044301	0.9945113924050614	5.264971687837605E-30	oxoacid metabolic process
GO:0006913	16515	332	3	1	335	1	1	false	0.9910447761195128	0.9945113924050614	1.6103331859880216E-7	nucleocytoplasmic transport
GO:0006511	16515	587	3	1	592	1	1	false	0.9915540540541602	0.9945113924050614	1.6785235000588023E-12	ubiquitin-dependent protein catabolic process
GO:0035296	16515	124	3	1	125	1	1	false	0.9919999999999981	0.9945113924050614	0.00799999999999982	regulation of tube diameter
GO:0042593	16515	220	3	1	221	1	1	false	0.9954751131221639	0.9954751131221639	0.004524886877827947	glucose homeostasis
GO:0000000	16515	14589	3	3	0	0	0	true	1.0	1.0	1.0	Gene Ontology
GO:0017182	16515	7	3	1	7	1	1	true	1.0	1.0	1.0	peptidyl-diphthamide metabolic process
GO:0050658	16515	181	3	1	181	1	2	true	1.0	1.0	1.0	RNA transport
