## Supplementary File S5 for "PIGNON: A protein-protein interaction-guided functional enrichment analysis for quantitative proteomics": table-mcl2_cluster1013-Parent-Child-Union-Benjamini-Hochberg.txt

ID	Pop.total	Pop.term	Study.total	Study.term	Pop.family	Study.family	nparents	is.trivial	p	p.adjusted	p.min	name
GO:0005854	16515	5	3	1	8494	2	2	false	0.0011770243842199552	0.19283970707892092	2.717260957144558E-18	nascent polypeptide-associated complex
GO:0098643	16515	2	3	1	1229	1	2	false	0.0016273393002440583	0.19283970707892092	1.325194869905258E-6	banded collagen fibril
GO:0060348	16515	194	3	2	3162	2	2	false	0.003746042303600149	0.25649350649354846	5.70677614E-316	bone development
GO:0098644	16515	8	3	1	1848	1	3	false	0.004329004329005038	0.25649350649354846	3.0094970893242894E-22	complex of collagen trimers
GO:0060623	16515	3	3	1	344	1	2	false	0.008720930232557655	0.41337209302323286	1.4868685715236844E-7	regulation of chromosome condensation
GO:0001501	16515	479	3	2	4127	2	1	false	0.013446204669178645	0.5311250844325565	0.0	skeletal system development
GO:0002063	16515	43	3	1	1933	1	2	false	0.022245214692191418	0.5325576750222886	4.759494660891091E-89	chondrocyte development
GO:0032886	16515	204	3	1	8500	1	2	false	0.02399999999995711	0.5325576750222886	0.0	regulation of microtubule-based process
GO:0051653	16515	48	3	1	1999	1	2	false	0.024012006002980774	0.5325576750222886	7.978545923241578E-98	spindle localization
GO:0005581	16515	59	3	1	4639	2	1	false	0.025277469707802525	0.5325576750222886	9.634824930930976E-137	collagen trimer
GO:0007163	16515	209	3	1	12841	2	1	false	0.0322883210198739	0.5325576750222886	0.0	establishment or maintenance of cell polarity
GO:0002062	16515	112	3	1	3349	1	2	false	0.03344281875189238	0.5325576750222886	2.0899871910402883E-212	chondrocyte differentiation
GO:0005583	16515	2	3	1	59	1	2	false	0.03389830508474555	0.5325576750222886	5.844535359438967E-4	fibrillar collagen trimer
GO:0071850	16515	15	3	1	422	1	2	false	0.03554502369667619	0.5325576750222886	7.016672853284874E-28	mitotic cell cycle arrest
GO:0051293	16515	43	3	1	1175	1	4	false	0.036595744680842625	0.5325576750222886	1.2804917226751458E-79	establishment of spindle localization
GO:0031023	16515	125	3	1	6588	2	3	false	0.037590601125885484	0.5325576750222886	2.784338380726439E-268	microtubule organizing center organization
GO:0044380	16515	45	3	1	1178	1	1	false	0.03820033955856079	0.5325576750222886	1.76174399780655E-82	protein localization to cytoskeleton
GO:0021987	16515	100	3	1	4812	2	2	false	0.041135123806114664	0.5416124634471764	1.5392265631335264E-210	cerebral cortex development
GO:0019827	16515	150	3	1	6028	2	2	false	0.049152569244721105	0.613113626894679	3.489496674595408E-304	stem cell population maintenance
GO:0035265	16515	161	3	1	6038	2	2	false	0.05262222258320694	0.6235733376110022	1.235E-321	organ growth
GO:0098727	16515	152	3	1	5265	2	1	false	0.056911646273578434	0.6422885793732424	2.6363022388989494E-298	maintenance of cell number
GO:0021543	16515	151	3	1	4812	2	2	false	0.061781388004225134	0.6583333333325939	8.662352460769426E-291	pallium development
GO:0046605	16515	52	3	1	808	1	3	false	0.06435643564356287	0.6583333333325939	2.81590268849476E-83	regulation of centrosome cycle
GO:0005788	16515	279	3	1	4185	1	2	false	0.0666666666665918	0.6583333333325939	0.0	endoplasmic reticulum lumen
GO:0007098	16515	116	3	1	1442	1	2	false	0.08044382801667474	0.7518713908877341	1.430067185008574E-174	centrosome cycle
GO:0003431	16515	2	3	1	23	1	2	false	0.08695652173913045	0.7518713908877341	0.003952569169960467	growth plate cartilage chondrocyte development
GO:1902850	16515	132	3	1	1431	1	2	false	0.09224318658281913	0.7518713908877341	1.630679668845291E-190	microtubule cytoskeleton organization involved in mitosis
GO:0021537	16515	228	3	1	4812	2	2	false	0.09252746329951794	0.7518713908877341	0.0	telencephalon development
GO:0008301	16515	177	3	1	1911	1	1	false	0.09262166405014824	0.7518713908877341	2.602554677446262E-255	DNA binding, bending
GO:0043062	16515	323	3	1	6509	2	1	false	0.09679194133567302	0.7518713908877341	0.0	extracellular structure organization
GO:0005198	16515	612	3	1	11969	2	1	false	0.0996537456612829	0.7518713908877341	0.0	structural molecule activity
GO:0003417	16515	27	3	1	246	1	3	false	0.10975609756097945	0.7518713908877341	1.3333103385619161E-36	growth plate cartilage development
GO:0051216	16515	191	3	1	3164	2	3	false	0.11710705282627235	0.7518713908877341	1.836148975643E-312	cartilage development
GO:0045786	16515	563	3	1	4807	1	3	false	0.11712086540502836	0.7518713908877341	0.0	negative regulation of cell cycle
GO:0031012	16515	448	3	1	10934	3	2	false	0.11796207322919589	0.7518713908877341	0.0	extracellular matrix
GO:0040007	16515	873	3	1	13878	2	1	false	0.12185780444370212	0.7518713908877341	0.0	growth
GO:0005783	16515	543	3	1	8452	2	3	false	0.12436997265318579	0.7518713908877341	0.0	endoplasmic reticulum
GO:0051726	16515	1069	3	1	8439	1	2	false	0.1266737765141985	0.7518713908877341	0.0	regulation of cell cycle
GO:0007017	16515	896	3	1	12841	2	1	false	0.13468928987860412	0.7518713908877341	0.0	microtubule-based process
GO:0061448	16515	243	3	1	1798	1	1	false	0.13515016685218617	0.7518713908877341	1.957689122807934E-308	connective tissue development
GO:0030900	16515	345	3	1	4812	2	2	false	0.13826507313057265	0.7518713908877341	0.0	forebrain development
GO:0005201	16515	131	3	1	919	1	2	false	0.1425462459194416	0.7518713908877341	9.180321674673437E-163	extracellular matrix structural constituent
GO:0051656	16515	691	3	1	4820	1	2	false	0.14336099585058182	0.7518713908877341	0.0	establishment of organelle localization
GO:0032502	16515	5265	3	2	13878	2	1	false	0.1439102689013286	0.7518713908877341	0.0	developmental process
GO:0097150	16515	22	3	1	150	1	1	false	0.14666666666667064	0.7518713908877341	7.586356984331287E-27	neuronal stem cell population maintenance
GO:0007050	16515	224	3	1	1498	1	2	false	0.14953271028028509	0.7518713908877341	1.1585626562822124E-273	cell cycle arrest
GO:0051649	16515	801	3	1	5310	1	3	false	0.15084745762674312	0.7518713908877341	0.0	establishment of localization in cell
GO:0033044	16515	319	3	1	1919	1	2	false	0.16623241271510952	0.7518713908877341	0.0	regulation of chromosome organization
GO:0005576	16515	681	3	1	10934	3	1	false	0.17546755859952162	0.7518713908877341	0.0	extracellular region
GO:0070507	16515	182	3	1	1034	1	3	false	0.1760154738877847	0.7518713908877341	3.4720163717168425E-208	regulation of microtubule cytoskeleton organization
GO:0032101	16515	863	3	1	4678	1	2	false	0.18448054724217872	0.7518713908877341	0.0	regulation of response to external stimulus
GO:0060349	16515	99	3	1	1018	2	3	false	0.18512787523689092	0.7518713908877341	2.2012127449762243E-140	bone morphogenesis
GO:0060351	16515	38	3	1	202	1	2	false	0.18811881188118454	0.7518713908877341	5.369242097397567E-42	cartilage development involved in endochondral bone morphogenesis
GO:0032501	16515	6028	3	2	13878	2	1	false	0.18864789504873716	0.7518713908877341	0.0	multicellular organismal process
GO:0005815	16515	738	3	1	10934	3	2	false	0.18914416649444402	0.7518713908877341	0.0	microtubule organizing center
GO:0048589	16515	579	3	1	5407	2	2	false	0.2027176511228631	0.7518713908877341	0.0	developmental growth
GO:0022402	16515	1438	3	1	12841	2	2	false	0.21143718972495448	0.7518713908877341	0.0	cell cycle process
GO:0033043	16515	1180	3	1	5370	1	2	false	0.21973929236441067	0.7518713908877341	0.0	regulation of organelle organization
GO:0045934	16515	1121	3	1	5079	1	4	false	0.22071273872797034	0.7518713908877341	0.0	negative regulation of nucleobase-containing compound metabolic process
GO:0009890	16515	1224	3	1	5516	1	3	false	0.22189992748418025	0.7518713908877341	0.0	negative regulation of biosynthetic process
GO:0031324	16515	2129	3	1	9593	1	4	false	0.22193265922973435	0.7518713908877341	0.0	negative regulation of cellular metabolic process
GO:0007049	16515	1553	3	1	12841	2	1	false	0.22726309152239643	0.7518713908877341	0.0	cell cycle
GO:0003413	16515	27	3	1	118	1	2	false	0.228813559322032	0.7518713908877341	3.142637825859678E-27	chondrocyte differentiation involved in endochondral bone morphogenesis
GO:0031327	16515	1201	3	1	5235	1	4	false	0.2294173829989134	0.7518713908877341	0.0	negative regulation of cellular biosynthetic process
GO:0071103	16515	256	3	1	1114	1	1	false	0.22980251346503927	0.7518713908877341	5.729062119245936E-260	DNA conformation change
GO:0098868	16515	37	3	1	161	1	1	false	0.2298136645962764	0.7518713908877341	2.730993089998646E-37	bone growth
GO:0051276	16515	1114	3	1	4814	1	1	false	0.23140839218997097	0.7518713908877341	0.0	chromosome organization
GO:0071840	16515	6683	3	2	13878	2	1	false	0.23187581903376142	0.7518713908877341	0.0	cellular component organization or biogenesis
GO:0051172	16515	1965	3	1	8407	1	3	false	0.23373379326720148	0.7518713908877341	0.0	negative regulation of nitrogen compound metabolic process
GO:0080134	16515	1277	3	1	5300	1	2	false	0.24094339622574185	0.7518713908877341	0.0	regulation of response to stress
GO:0045930	16515	292	3	1	1209	1	3	false	0.24152191894128539	0.7518713908877341	2.0089172297152493E-289	negative regulation of mitotic cell cycle
GO:0048285	16515	1165	3	1	4814	1	1	false	0.2420024927300415	0.7518713908877341	0.0	organelle fission
GO:0051338	16515	966	3	1	3980	1	2	false	0.2427135678391271	0.7518713908877341	0.0	regulation of transferase activity
GO:0009892	16515	2467	3	1	10162	1	3	false	0.24276717181444213	0.7518713908877341	0.0	negative regulation of metabolic process
GO:0030020	16515	32	3	1	131	1	1	false	0.24427480916029773	0.7518713908877341	2.8987512571365007E-31	extracellular matrix structural constituent conferring tensile strength
GO:0051493	16515	503	3	1	2019	1	2	false	0.2491332342744797	0.7518713908877341	0.0	regulation of cytoskeleton organization
GO:0040001	16515	35	3	1	138	1	2	false	0.25362318840579484	0.7518713908877341	1.4792034822829817E-33	establishment of mitotic spindle localization
GO:0051253	16515	1028	3	1	4032	1	4	false	0.25496031746060777	0.7518713908877341	0.0	negative regulation of RNA metabolic process
GO:0016043	16515	6509	3	2	12854	2	2	false	0.256400585566798	0.7518713908877341	0.0	cellular component organization
GO:0051294	16515	35	3	1	136	1	2	false	0.25735294117646784	0.7518713908877341	2.661890446986575E-33	establishment of spindle orientation
GO:0050727	16515	291	3	1	1122	1	3	false	0.25935828877003336	0.7518713908877341	4.521695065141963E-278	regulation of inflammatory response
GO:0030261	16515	42	3	1	161	1	1	false	0.260869565217393	0.7518713908877341	1.0318313045718053E-39	chromosome condensation
GO:0010558	16515	1157	3	1	4394	1	4	false	0.2633136094670124	0.7518713908877341	0.0	negative regulation of macromolecule biosynthetic process
GO:0060322	16515	701	3	1	4812	2	1	false	0.2701588887884981	0.7622340076532625	0.0	head development
GO:0051174	16515	1639	3	1	5798	1	2	false	0.2826836840292832	0.7881886248816484	0.0	regulation of phosphorus metabolic process
GO:0031347	16515	579	3	1	1998	1	2	false	0.28978978978967446	0.7961163836148576	0.0	regulation of defense response
GO:0010605	16515	2252	3	1	7683	1	3	false	0.2931146687498786	0.7961163836148576	0.0	negative regulation of macromolecule metabolic process
GO:0051640	16515	807	3	1	2730	1	1	false	0.295604395603829	0.7961163836148576	0.0	organelle localization
GO:0007010	16515	1441	3	1	4814	1	1	false	0.2993352721239803	0.7971062864425095	0.0	cytoskeleton organization
GO:2000113	16515	1054	3	1	3468	1	4	false	0.30392156862731723	0.8003267973852687	0.0	negative regulation of cellular macromolecule biosynthetic process
GO:0050790	16515	2225	3	1	7147	1	2	false	0.31131943472872503	0.8107989673704157	0.0	regulation of catalytic activity
GO:0010629	16515	1372	3	1	4323	1	3	false	0.3173721952349749	0.8175783725074897	0.0	negative regulation of gene expression
GO:0005623	16515	1465	3	1	11845	3	1	false	0.32706775529792936	0.829354815462754	0.0	cell
GO:0045892	16515	874	3	1	2657	1	5	false	0.32894241625948895	0.829354815462754	0.0	negative regulation of transcription, DNA-templated
GO:0009605	16515	2447	3	1	7281	1	1	false	0.3360802087618808	0.8307083160838049	0.0	response to external stimulus
GO:0006793	16515	3009	3	1	8863	1	1	false	0.33950129752937425	0.8307083160838049	0.0	phosphorus metabolic process
GO:0032991	16515	4639	3	2	11845	3	1	false	0.3399945428697429	0.8307083160838049	0.0	protein-containing complex
GO:1901363	16515	3236	3	1	9221	1	1	false	0.3509380761330863	0.8360383701481777	0.0	heterocyclic compound binding
GO:0048705	16515	220	3	1	1128	2	2	false	0.3521713958477971	0.8360383701481777	6.217814538392007E-241	skeletal system morphogenesis
GO:0097159	16515	3307	3	1	9221	1	1	false	0.35863789177102323	0.8360383701481777	0.0	organic cyclic compound binding
GO:0099080	16515	1510	3	1	10934	3	1	false	0.3597500875076394	0.8360383701481777	0.0	supramolecular complex
GO:1902679	16515	954	3	1	2613	1	5	false	0.3650975889776049	0.8360383701481777	0.0	negative regulation of RNA biosynthetic process
GO:0007420	16515	659	3	1	3235	2	3	false	0.3659714834366367	0.8360383701481777	0.0	brain development
GO:0048583	16515	3777	3	1	9953	1	2	false	0.3794835727913067	0.8360383701481777	0.0	regulation of response to stimulus
GO:0006952	16515	1379	3	1	3575	1	1	false	0.3857342657333946	0.8360383701481777	0.0	defense response
GO:0007417	16515	893	3	1	4127	2	2	false	0.3859806922721587	0.8360383701481777	0.0	central nervous system development
GO:0051128	16515	2242	3	1	10141	2	2	false	0.39330487463680897	0.8360383701481777	0.0	regulation of cellular component organization
GO:1903507	16515	954	3	1	2359	1	3	false	0.4044086477324244	0.8360383701481777	0.0	negative regulation of nucleic acid-templated transcription
GO:0019219	16515	2640	3	1	6350	1	4	false	0.4157480314960086	0.8360383701481777	0.0	regulation of nucleobase-containing compound metabolic process
GO:0048513	16515	3125	3	2	4812	2	2	false	0.4216965726742907	0.8360383701481777	0.0	animal organ development
GO:0031323	16515	4758	3	1	11275	1	3	false	0.4219955654100258	0.8360383701481777	0.0	regulation of cellular metabolic process
GO:0009887	16515	957	3	1	3945	2	2	false	0.42636993961039205	0.8360383701481777	0.0	animal organ morphogenesis
GO:0019222	16515	5105	3	1	11880	1	2	false	0.42971380471658216	0.8360383701481777	0.0	regulation of metabolic process
GO:0009889	16515	2875	3	1	6647	1	2	false	0.4325259515560682	0.8360383701481777	0.0	regulation of biosynthetic process
GO:0009059	16515	3643	3	1	8388	1	2	false	0.43431092036376584	0.8360383701481777	0.0	macromolecule biosynthetic process
GO:0005856	16515	1977	3	1	4526	1	1	false	0.43680954485362317	0.8360383701481777	0.0	cytoskeleton
GO:0031326	16515	2783	3	1	6367	1	3	false	0.4370975341588632	0.8360383701481777	0.0	regulation of cellular biosynthetic process
GO:0043549	16515	879	3	1	1984	1	3	false	0.44304435483874477	0.8360383701481777	0.0	regulation of kinase activity
GO:0065009	16515	3314	3	1	13061	2	2	false	0.44309929623488353	0.8360383701481777	0.0	regulation of molecular function
GO:0034645	16515	3359	3	1	7536	1	3	false	0.4457271762219222	0.8360383701481777	0.0	cellular macromolecule biosynthetic process
GO:0003433	16515	21	3	1	47	1	2	false	0.44680851063829574	0.8360383701481777	7.967010466023227E-14	chondrocyte development involved in endochondral bone morphogenesis
GO:0016740	16515	2841	3	1	6357	1	1	false	0.4469089193007851	0.8360383701481777	0.0	transferase activity
GO:0010564	16515	696	3	1	1553	1	2	false	0.44816484224120373	0.8360383701481777	0.0	regulation of cell cycle process
GO:0051252	16515	2375	3	1	5290	1	3	false	0.44896030245695573	0.8360383701481777	0.0	regulation of RNA metabolic process
GO:0000226	16515	727	3	1	1603	1	2	false	0.4535246412975962	0.8360383701481777	0.0	microtubule cytoskeleton organization
GO:0006954	16515	627	3	1	1379	1	1	false	0.4546773023932808	0.8360383701481777	0.0	inflammatory response
GO:0051641	16515	2730	3	1	5875	1	1	false	0.46468085106490864	0.8360383701481777	0.0	cellular localization
GO:0048869	16515	3513	3	1	13027	2	2	false	0.4666342097695012	0.8360383701481777	0.0	cellular developmental process
GO:0007346	16515	635	3	1	1360	1	2	false	0.4669117647059298	0.8360383701481777	0.0	regulation of mitotic cell cycle
GO:0007275	16515	4343	3	2	6284	2	2	false	0.4776133004376587	0.8360383701481777	0.0	multicellular organism development
GO:0033036	16515	2808	3	1	5875	1	1	false	0.47795744680895536	0.8360383701481777	0.0	macromolecule localization
GO:0090304	16515	3833	3	1	8019	1	2	false	0.4779897742858977	0.8360383701481777	0.0	nucleic acid metabolic process
GO:0010467	16515	3646	3	1	7606	1	1	false	0.47935840126125334	0.8360383701481777	0.0	gene expression
GO:0010468	16515	2644	3	1	5456	1	2	false	0.48460410557359895	0.8360383701481777	0.0	regulation of gene expression
GO:0010556	16515	2677	3	1	5514	1	3	false	0.48549147624212136	0.8360383701481777	0.0	regulation of macromolecule biosynthetic process
GO:0006351	16515	2161	3	1	4421	1	3	false	0.4888034381364633	0.8360383701481777	0.0	transcription, DNA-templated
GO:0006950	16515	3575	3	1	7281	1	1	false	0.4910039829684965	0.8360383701481777	0.0	response to stress
GO:0006139	16515	4384	3	1	8848	1	5	false	0.49547920433637904	0.8360383701481777	0.0	nucleobase-containing compound metabolic process
GO:0009058	16515	4757	3	1	9406	1	1	false	0.5057410163721884	0.8360383701481777	0.0	biosynthetic process
GO:0032774	16515	2371	3	1	4657	1	3	false	0.5091260468124964	0.8360383701481777	0.0	RNA biosynthetic process
GO:0046483	16515	4528	3	1	8863	1	1	false	0.5108879611877025	0.8360383701481777	0.0	heterocycle metabolic process
GO:0051171	16515	4412	3	1	8635	1	2	false	0.5109438332384818	0.8360383701481777	0.0	regulation of nitrogen compound metabolic process
GO:0000122	16515	807	3	1	1574	1	3	false	0.5127064803044966	0.8360383701481777	0.0	negative regulation of transcription by RNA polymerase II
GO:0080090	16515	4581	3	1	8908	1	2	false	0.5142568477784497	0.8360383701481777	0.0	regulation of primary metabolic process
GO:0006725	16515	4570	3	1	8863	1	1	false	0.5156267629462289	0.8360383701481777	0.0	cellular aromatic compound metabolic process
GO:0044249	16515	4600	3	1	8896	1	2	false	0.5170863309352786	0.8360383701481777	0.0	cellular biosynthetic process
GO:1901576	16515	4681	3	1	9027	1	2	false	0.518555444775452	0.8360383701481777	0.0	organic substance biosynthetic process
GO:0005737	16515	6076	3	2	11683	3	2	false	0.5300942492588145	0.8369305615038479	0.0	cytoplasm
GO:1901360	16515	4777	3	1	8995	1	1	false	0.5310728182328325	0.8369305615038479	0.0	organic cyclic compound metabolic process
GO:0005575	16515	11845	3	3	14589	3	1	false	0.5351899274240102	0.8369305615038479	0.0	cellular_component
GO:0018130	16515	3081	3	1	5741	1	2	false	0.5366660860487552	0.8369305615038479	0.0	heterocycle biosynthetic process
GO:0019438	16515	3096	3	1	5759	1	2	false	0.5375933321753205	0.8369305615038479	0.0	aromatic compound biosynthetic process
GO:0048523	16515	4164	3	1	12864	2	3	false	0.5426272538044857	0.8369305615038479	0.0	negative regulation of cellular process
GO:0019220	16515	1639	3	1	2991	1	2	false	0.547977265128627	0.8369305615038479	0.0	regulation of phosphate metabolic process
GO:1901362	16515	3230	3	1	5889	1	2	false	0.5484802173548106	0.8369305615038479	0.0	organic cyclic compound biosynthetic process
GO:0034641	16515	5039	3	1	9147	1	2	false	0.5508910025088619	0.8369305615038479	0.0	cellular nitrogen compound metabolic process
GO:0048519	16515	4686	3	1	13878	2	2	false	0.5613174994517115	0.8473391552232842	0.0	negative regulation of biological process
GO:0016772	16515	1632	3	1	2841	1	1	false	0.5744456177411846	0.8561559365695013	0.0	transferase activity, transferring phosphorus-containing groups
GO:0060255	16515	4602	3	1	7947	1	2	false	0.5790864477184862	0.8561559365695013	0.0	regulation of macromolecule metabolic process
GO:0006355	16515	1873	3	1	3216	1	4	false	0.5824004975125974	0.8561559365695013	0.0	regulation of transcription, DNA-templated
GO:0033365	16515	1178	3	1	2012	1	1	false	0.5854870775346548	0.8561559365695013	0.0	protein localization to organelle
GO:0016301	16515	1426	3	1	2396	1	2	false	0.5951585976633993	0.8561559365695013	0.0	kinase activity
GO:0070727	16515	2015	3	1	3370	1	2	false	0.5979228486657159	0.8561559365695013	0.0	cellular macromolecule localization
GO:0006323	16515	161	3	1	268	1	2	false	0.6007462686566627	0.8561559365695013	1.0149877492403627E-77	DNA packaging
GO:0015630	16515	1194	3	1	1977	1	1	false	0.6039453717746771	0.8561559365695013	0.0	microtubule cytoskeleton
GO:0009888	16515	1798	3	1	4812	2	1	false	0.607733334160691	0.8561559365695013	0.0	tissue development
GO:0034654	16515	3033	3	1	4963	1	5	false	0.6111223050563478	0.8561559365695013	0.0	nucleobase-containing compound biosynthetic process
GO:0048468	16515	1897	3	1	5006	2	3	false	0.6143380391081621	0.8561559365695013	0.0	cell development
GO:0030010	16515	129	3	1	209	1	1	false	0.6172248803828019	0.8561559365695013	7.065033185572077E-60	establishment of cell polarity
GO:0006357	16515	1292	3	1	2065	1	2	false	0.6256658595646695	0.8561559365695013	0.0	regulation of transcription by RNA polymerase II
GO:0042325	16515	1477	3	1	2359	1	2	false	0.6261127596442257	0.8561559365695013	0.0	regulation of phosphorylation
GO:0060350	16515	62	3	1	99	1	1	false	0.6262626262626086	0.8561559365695013	4.641192613275873E-28	endochondral bone morphogenesis
GO:1905508	16515	27	3	1	43	1	1	false	0.6279069767441819	0.8561559365695013	3.7709928928056474E-12	protein localization to microtubule organizing center
GO:2000112	16515	2359	3	1	3737	1	3	false	0.6312550173929603	0.8561559365695013	0.0	regulation of cellular macromolecule biosynthetic process
GO:0044271	16515	3707	3	1	5830	1	2	false	0.6358490566033003	0.8561559365695013	0.0	cellular nitrogen compound biosynthetic process
GO:0003418	16515	21	3	1	33	1	2	false	0.6363636363636318	0.8561559365695013	2.8183517084227716E-9	growth plate cartilage chondrocyte differentiation
GO:0000278	16515	993	3	1	1553	1	2	false	0.6394075981974756	0.8561559365695013	0.0	mitotic cell cycle
GO:0051179	16515	5875	3	1	13878	2	1	false	0.6674714852900016	0.8818227873658029	0.0	localization
GO:2001141	16515	2128	3	1	3182	1	4	false	0.6687617850414639	0.8818227873658029	0.0	regulation of RNA biosynthetic process
GO:0043233	16515	3948	3	1	9283	2	2	false	0.6697388258474452	0.8818227873658029	0.0	organelle lumen
GO:0012505	16515	3456	3	1	10934	3	3	false	0.680136935697461	0.8867600000417809	0.0	endomembrane system
GO:0005773	16515	3678	3	1	8452	2	2	false	0.6809885589101732	0.8867600000417809	0.0	vacuole
GO:0070013	16515	3948	3	1	9004	2	2	false	0.6847134177537803	0.8867600000417809	0.0	intracellular organelle lumen
GO:1903047	16515	993	3	1	1438	1	2	false	0.6905424200281071	0.8891070639905788	0.0	mitotic cell cycle process
GO:0009653	16515	2361	3	1	5265	2	2	false	0.6958208851850961	0.8891070639905788	0.0	anatomical structure morphogenesis
GO:0006366	16515	1511	3	1	2161	1	1	false	0.6992133271631297	0.8891070639905788	0.0	transcription by RNA polymerase II
GO:0005622	16515	10525	3	3	11845	3	1	false	0.7015317340347604	0.8891070639905788	0.0	intracellular
GO:0044260	16515	6589	3	1	9167	1	2	false	0.7187738627761757	0.9061138589252853	0.0	cellular macromolecule metabolic process
GO:0007399	16515	1971	3	1	4127	2	1	false	0.727144734887439	0.9069094298576776	0.0	nervous system development
GO:0048731	16515	4127	3	2	4812	2	2	false	0.7355339393502514	0.9069094298576776	0.0	system development
GO:0043228	16515	4536	3	1	9283	2	1	false	0.7385328993778939	0.9069094298576776	0.0	non-membrane-bounded organelle
GO:0031974	16515	3948	3	1	10934	3	1	false	0.7392158562699492	0.9069094298576776	0.0	membrane-enclosed lumen
GO:0016310	16515	2217	3	1	2991	1	1	false	0.7412236710138105	0.9069094298576776	0.0	phosphorylation
GO:0003676	16515	2455	3	1	3307	1	2	false	0.7423646809805463	0.9069094298576776	0.0	nucleic acid binding
GO:0043232	16515	4526	3	1	9010	2	2	false	0.7523530606771349	0.9143983352845179	0.0	intracellular non-membrane-bounded organelle
GO:0050896	16515	7281	3	1	13878	2	1	false	0.7740539987858934	0.9337165178572465	0.0	response to stimulus
GO:0003677	16515	1911	3	1	2455	1	1	false	0.778411405295452	0.9337165178572465	0.0	DNA binding
GO:0003824	16515	6357	3	1	11969	2	1	false	0.7801742904959434	0.9337165178572465	0.0	catalytic activity
GO:0110165	16515	10934	3	3	11845	3	1	false	0.786543683336195	0.9337165178572465	0.0	cellular anatomical entity
GO:0062023	16515	353	3	1	448	1	1	false	0.7879464285715161	0.9337165178572465	6.490318583199214E-100	collagen-containing extracellular matrix
GO:0034613	16515	2012	3	1	2533	1	2	false	0.7943150414545266	0.9365804220135463	0.0	cellular protein localization
GO:0099081	16515	1229	3	1	1510	1	1	false	0.8139072847687637	0.9477554179566624	2.9472324095E-314	supramolecular polymer
GO:0051234	16515	4792	3	1	5875	1	1	false	0.8156595744665065	0.9477554179566624	0.0	establishment of localization
GO:0000132	16515	31	3	1	38	1	2	false	0.8157894736842157	0.9477554179566624	7.923769533676653E-8	establishment of mitotic spindle orientation
GO:0048856	16515	4812	3	2	5265	2	1	false	0.8353081512711203	0.9656977163475879	0.0	anatomical structure development
GO:0043170	16515	7606	3	1	8995	1	1	false	0.8455808782695051	0.9728284861644306	0.0	macromolecule metabolic process
GO:0009987	16515	12841	3	2	13878	2	1	false	0.8561333170471993	0.977423474758626	0.0	cellular process
GO:0016070	16515	3298	3	1	3833	1	1	false	0.8604226454472057	0.977423474758626	0.0	RNA metabolic process
GO:0005886	16515	5537	3	1	6400	1	2	false	0.8651562500031486	0.977423474758626	0.0	plasma membrane
GO:0050794	16515	8239	3	1	12995	2	2	false	0.8660714333304281	0.977423474758626	0.0	regulation of cellular process
GO:0050789	16515	8917	3	1	13878	2	2	false	0.8722301361263364	0.9786049161219977	0.0	regulation of biological process
GO:0071944	16515	5612	3	1	10934	3	1	false	0.8847179420271659	0.9786049161219977	0.0	cell periphery
GO:0140014	16515	993	3	1	1122	1	2	false	0.8850267379677389	0.9786049161219977	3.7397162116333345E-173	mitotic nuclear division
GO:0006807	16515	8339	3	1	9406	1	1	false	0.8865617690907434	0.9786049161219977	0.0	nitrogen compound metabolic process
GO:0008152	16515	9406	3	1	13878	2	1	false	0.8961792902955413	0.9786049161219977	0.0	metabolic process
GO:0044237	16515	8863	3	1	13059	2	2	false	0.8967759585791586	0.9786049161219977	0.0	cellular metabolic process
GO:0008104	16515	2531	3	1	2808	1	1	false	0.9013532763532341	0.9786049161219977	0.0	protein localization
GO:1903506	16515	2128	3	1	2359	1	2	false	0.9020771513364592	0.9786049161219977	0.0	regulation of nucleic acid-templated transcription
GO:0065007	16515	9584	3	1	13878	2	1	false	0.9042804921127321	0.9786049161219977	0.0	biological regulation
GO:0003674	16515	11969	3	2	14589	3	1	false	0.9148485249957446	0.9813798634707406	0.0	molecular_function
GO:0003416	16515	34	3	1	37	1	1	false	0.918918918918922	0.9813798634707406	1.287001287001289E-4	endochondral bone growth
GO:0016020	16515	6329	3	1	10934	3	1	false	0.925322824442113	0.9813798634707406	0.0	membrane
GO:0044238	16515	8708	3	1	9406	1	1	false	0.9257920476364541	0.9813798634707406	0.0	primary metabolic process
GO:0006996	16515	4814	3	1	6509	2	1	false	0.9322169209555884	0.9813798634707406	0.0	organelle organization
GO:0043229	16515	9004	3	2	10673	3	2	false	0.9343130735760479	0.9813798634707406	0.0	intracellular organelle
GO:0043226	16515	9283	3	2	10934	3	1	false	0.938509850624058	0.9813798634707406	0.0	organelle
GO:0005488	16515	9221	3	1	11969	2	1	false	0.9473017807095734	0.9813798634707406	0.0	binding
GO:0030154	16515	3328	3	1	3513	1	1	false	0.9473384571602879	0.9813798634707406	6.4067112836E-314	cell differentiation
GO:0072698	16515	43	3	1	45	1	1	false	0.9555555555555637	0.9813798634707406	0.0010101010101010136	protein localization to microtubule cytoskeleton
GO:0071704	16515	8995	3	1	9406	1	1	false	0.9563044864969051	0.9813798634707406	0.0	organic substance metabolic process
GO:0000280	16515	1122	3	1	1165	1	1	false	0.9630901287558652	0.9813798634707406	1.861771880780646E-79	nuclear division
GO:0043227	16515	7507	3	1	9283	2	1	false	0.9634142970128743	0.9813798634707406	0.0	membrane-bounded organelle
GO:0043231	16515	7335	3	1	9029	2	2	false	0.9648164902476057	0.9813798634707406	0.0	intracellular membrane-bounded organelle
GO:0008150	16515	13878	3	2	14589	3	1	false	0.9931147088163584	0.995117982099124	0.0	biological_process
GO:0006796	16515	2991	3	1	3009	1	1	false	0.9940179461596822	0.995117982099124	1.6476590431454356E-47	phosphate-containing compound metabolic process
GO:0097659	16515	2359	3	1	2371	1	1	false	0.9949388443690911	0.995117982099124	1.5605119001577283E-32	nucleic acid-templated transcription
GO:0099512	16515	1223	3	1	1229	1	1	false	0.995117982099124	0.995117982099124	2.1150941658829377E-16	supramolecular fiber
GO:0000000	16515	14589	3	3	0	0	0	true	1.0	1.0	1.0	Gene Ontology
GO:0071539	16515	27	3	1	27	1	1	true	1.0	1.0	1.0	protein localization to centrosome
GO:0030198	16515	323	3	1	323	1	1	true	1.0	1.0	1.0	extracellular matrix organization
