## Supplementary File S5 for "PIGNON: A protein-protein interaction-guided functional enrichment analysis for quantitative proteomics": table-mcl2_cluster1014-Parent-Child-Union-Benjamini-Hochberg.txt

ID	Pop.total	Pop.term	Study.total	Study.term	Pop.family	Study.family	nparents	is.trivial	p	p.adjusted	p.min	name
GO:0044322	16515	23	3	1	10934	2	2	false	0.004202827702698065	0.5024133758206075	3.39337453365239E-71	endoplasmic reticulum quality control compartment
GO:1904288	16515	4	3	1	821	1	1	false	0.004872107186355904	0.5024133758206075	5.3212912130004866E-11	BAT3 complex binding
GO:0060089	16515	856	3	2	11969	2	1	false	0.005109288567667195	0.5024133758206075	0.0	molecular transducer activity
GO:0006517	16515	29	3	1	3835	1	2	false	0.007561929595832943	0.5310803223345519	1.1572705986457215E-73	protein deglycosylation
GO:0036513	16515	8	3	1	1774	2	2	false	0.009001361395500881	0.5310803223345519	4.175956673798004E-22	Derlin-1 retrotranslocation complex
GO:0098796	16515	1005	3	2	8532	2	2	false	0.013862737058350163	0.6815845720355497	0.0	membrane protein complex
GO:0045058	16515	41	3	1	2527	1	2	false	0.016224772457436316	0.6837582678491019	1.443110386549529E-90	T cell selection
GO:0032092	16515	74	3	1	5916	2	3	false	0.024862530198849507	0.7521132362174109	3.877692255386247E-172	positive regulation of protein binding
GO:0016798	16515	90	3	1	3358	1	1	false	0.026801667659327406	0.7521132362174109	2.2248947571949868E-179	hydrolase activity, acting on glycosyl bonds
GO:0051099	16515	151	3	1	9431	2	3	false	0.03176737262228808	0.7521132362174109	0.0	positive regulation of binding
GO:0006457	16515	213	3	1	12841	2	1	false	0.032901111873548654	0.7521132362174109	0.0	protein folding
GO:0030427	16515	182	3	1	10934	2	1	false	0.033015083257182685	0.7521132362174109	0.0	site of polarized growth
GO:0051087	16515	101	3	1	5904	2	1	false	0.0339242895647288	0.7521132362174109	2.898307766400893E-221	chaperone binding
GO:0035966	16515	197	3	1	4840	1	2	false	0.04070247933870015	0.7521132362174109	0.0	response to topologically incorrect protein
GO:0035967	16515	158	3	1	3628	1	3	false	0.04355016538037897	0.7521132362174109	2.224284622106452E-281	cellular response to topologically incorrect protein
GO:0009100	16515	339	3	1	7476	1	3	false	0.04534510433371035	0.7521132362174109	0.0	glycoprotein metabolic process
GO:0030968	16515	123	3	1	4700	2	3	false	0.051660969060778786	0.7521132362174109	1.305602730864387E-246	endoplasmic reticulum unfolded protein response
GO:0000151	16515	276	3	1	10545	2	2	false	0.05166444697151208	0.7521132362174109	0.0	ubiquitin ligase complex
GO:0034450	16515	13	3	1	247	1	1	false	0.052631578947365344	0.7521132362174109	6.74123321893801E-22	ubiquitin-ubiquitin ligase activity
GO:0150034	16515	309	3	1	10934	2	2	false	0.055724801399981774	0.7521132362174109	0.0	distal axon
GO:0043393	16515	180	3	1	5929	2	2	false	0.059801783998477305	0.7521132362174109	0.0	regulation of protein binding
GO:1990381	16515	18	3	1	285	1	1	false	0.06315789473683686	0.7521132362174109	7.197888883506121E-29	ubiquitin-specific protease binding
GO:0051098	16515	310	3	1	9563	2	2	false	0.0637856552644384	0.7521132362174109	0.0	regulation of binding
GO:0036503	16515	97	3	1	1393	1	3	false	0.06963388370417435	0.7521132362174109	3.2078409445405612E-152	ERAD pathway
GO:0030662	16515	169	3	1	2223	1	4	false	0.07602339181289056	0.7521132362174109	6.97925402456573E-259	coated vesicle membrane
GO:0060090	16515	370	3	1	9221	2	1	false	0.0786456972101133	0.7521132362174109	0.0	molecular adaptor activity
GO:0030674	16515	244	3	1	5953	2	2	false	0.08030208406676102	0.7521132362174109	0.0	protein-macromolecule adaptor activity
GO:0051865	16515	68	3	1	807	1	1	false	0.08426270136308277	0.7521132362174109	9.742484104058489E-101	protein autoubiquitination
GO:0098552	16515	473	3	1	10934	2	3	false	0.0846515110053771	0.7521132362174109	0.0	side of membrane
GO:0097478	16515	473	3	1	10934	2	2	false	0.0846515110053771	0.7521132362174109	0.0	leaflet of membrane bilayer
GO:0015849	16515	239	3	1	2495	1	1	false	0.09579158316631328	0.7521132362174109	0.0	organic acid transport
GO:0044297	16515	538	3	1	10934	2	1	false	0.09599184791387681	0.7521132362174109	0.0	cell body
GO:0009897	16515	297	3	1	5657	2	3	false	0.10225505744583416	0.7521132362174109	0.0	external side of plasma membrane
GO:0007568	16515	289	3	1	5265	2	1	false	0.10677843301998544	0.7521132362174109	0.0	aging
GO:0007610	16515	528	3	1	13878	3	1	false	0.10985771083123601	0.7521132362174109	0.0	behavior
GO:0030111	16515	337	3	1	2966	1	2	false	0.11362103843570846	0.7521132362174109	0.0	regulation of Wnt signaling pathway
GO:0031090	16515	3159	3	2	9284	2	2	false	0.11575460287305342	0.7521132362174109	0.0	organelle membrane
GO:0048471	16515	689	3	1	10934	2	2	false	0.12206348022230555	0.7521132362174109	0.0	perinuclear region of cytoplasm
GO:0005783	16515	543	3	1	8452	2	3	false	0.12436997265318579	0.7521132362174109	0.0	endoplasmic reticulum
GO:0007165	16515	4610	3	2	12851	2	5	false	0.128667120637833	0.7521132362174109	0.0	signal transduction
GO:0009986	16515	740	3	1	10934	2	1	false	0.13078295153654818	0.7521132362174109	0.0	cell surface
GO:0002020	16515	285	3	1	2163	1	1	false	0.13176144244116253	0.7521132362174109	0.0	protease binding
GO:0019787	16515	523	3	1	3955	1	2	false	0.13223767383051124	0.7521132362174109	0.0	ubiquitin-like protein transferase activity
GO:0031227	16515	151	3	1	1135	1	2	false	0.13303964757712708	0.7521132362174109	1.4798430530110403E-192	intrinsic component of endoplasmic reticulum membrane
GO:0002521	16515	452	3	1	3353	1	2	false	0.13480465254984159	0.7521132362174109	0.0	leukocyte differentiation
GO:0030135	16515	274	3	1	2016	1	1	false	0.13591269841258904	0.7521132362174109	0.0	coated vesicle
GO:0015711	16515	355	3	1	2603	1	2	false	0.1363810987320495	0.7521132362174109	0.0	organic anion transport
GO:0042101	16515	20	3	1	145	1	1	false	0.13793103448275415	0.7521132362174109	5.691365765157477E-25	T cell receptor complex
GO:0043235	16515	336	3	1	4639	2	1	false	0.1396272727951179	0.7521132362174109	0.0	receptor complex
GO:0036477	16515	797	3	1	10934	2	1	false	0.1404767462114927	0.7521132362174109	0.0	somatodendritic compartment
GO:0030178	16515	193	3	1	1368	1	3	false	0.14108187134505973	0.7521132362174109	5.627415973182488E-241	negative regulation of Wnt signaling pathway
GO:0048583	16515	3777	3	2	9953	2	2	false	0.14398412086499715	0.7521132362174109	0.0	regulation of response to stimulus
GO:0034976	16515	281	3	1	1926	1	1	false	0.1458982346832778	0.7521132362174109	0.0	response to endoplasmic reticulum stress
GO:0002684	16515	887	3	1	6068	1	3	false	0.14617666446958225	0.7521132362174109	0.0	positive regulation of immune system process
GO:0002764	16515	372	3	1	4777	2	2	false	0.1496970933799218	0.7521132362174109	0.0	immune response-regulating signaling pathway
GO:0044257	16515	735	3	1	4887	1	3	false	0.15039901780179296	0.7521132362174109	0.0	cellular protein catabolic process
GO:0098797	16515	455	3	1	5728	2	2	false	0.1525716663107139	0.7521132362174109	0.0	plasma membrane protein complex
GO:0044265	16515	1103	3	1	7226	1	3	false	0.15264323277102665	0.7521132362174109	0.0	cellular macromolecule catabolic process
GO:0032991	16515	4639	3	2	11845	2	1	false	0.15336337349872545	0.7521132362174109	0.0	protein-containing complex
GO:0030163	16515	878	3	1	5628	1	3	false	0.1560056858560835	0.7521132362174109	0.0	protein catabolic process
GO:0007154	16515	5113	3	2	12841	2	1	false	0.15852682739941548	0.7521132362174109	0.0	cell communication
GO:0031224	16515	908	3	1	10934	2	2	false	0.15919813970476054	0.7521132362174109	0.0	intrinsic component of membrane
GO:0002520	16515	859	3	1	5348	1	2	false	0.16062079281931146	0.7521132362174109	0.0	immune system development
GO:0002253	16515	413	3	1	2527	1	2	false	0.16343490304685737	0.7533327562316082	0.0	activation of immune response
GO:0070936	16515	52	3	1	309	1	1	false	0.16828478964400012	0.7605332372045044	2.5445736473523254E-60	protein K48-linked ubiquitination
GO:0044877	16515	821	3	1	9221	2	1	false	0.1701531988321942	0.7605332372045044	0.0	protein-containing complex binding
GO:1901565	16515	1167	3	1	6503	1	2	false	0.17945563586046986	0.7838164251206208	0.0	organonitrogen compound catabolic process
GO:0031300	16515	343	3	1	3573	2	2	false	0.18280424698188383	0.7838164251206208	0.0	intrinsic component of organelle membrane
GO:0030433	16515	77	3	1	420	1	2	false	0.18333333333329774	0.7838164251206208	2.510811531711118E-86	ubiquitin-dependent ERAD pathway
GO:0001775	16515	1263	3	1	12841	2	1	false	0.18704649316095773	0.7882673640354647	0.0	cell activation
GO:0050778	16515	585	3	1	2983	1	4	false	0.1961112973517026	0.802272261081352	0.0	positive regulation of immune response
GO:0045935	16515	1094	3	1	5450	1	4	false	0.2007339449542124	0.802272261081352	0.0	positive regulation of nucleobase-containing compound metabolic process
GO:0051254	16515	913	3	1	4433	1	4	false	0.20595533498718693	0.802272261081352	0.0	positive regulation of RNA metabolic process
GO:0051716	16515	5952	3	2	13037	2	2	false	0.20841590353394612	0.802272261081352	0.0	cellular response to stimulus
GO:0006814	16515	197	3	1	937	1	2	false	0.21024546424753207	0.802272261081352	1.6465904742168215E-208	sodium ion transport
GO:0002250	16515	354	3	1	1668	1	1	false	0.21223021582742702	0.802272261081352	0.0	adaptive immune response
GO:0098656	16515	264	3	1	1238	1	2	false	0.21324717285939365	0.802272261081352	8.504692971374818E-278	anion transmembrane transport
GO:0031328	16515	1186	3	1	5530	1	4	false	0.21446654611146163	0.802272261081352	0.0	positive regulation of cellular biosynthetic process
GO:0009891	16515	1233	3	1	5739	1	3	false	0.21484579195059936	0.802272261081352	0.0	positive regulation of biosynthetic process
GO:1901135	16515	1073	3	1	8995	2	1	false	0.22435892348900835	0.8176274944567794	0.0	carbohydrate derivative metabolic process
GO:0045061	16515	19	3	1	84	1	2	false	0.22619047619048063	0.8176274944567794	3.027198524172051E-19	thymic T cell selection
GO:0098802	16515	145	3	1	638	1	2	false	0.2272727272727319	0.8176274944567794	8.324378856725115E-148	plasma membrane signaling receptor complex
GO:0010557	16515	1109	3	1	4648	1	4	false	0.23859724612644276	0.833179776244604	0.0	positive regulation of macromolecule biosynthetic process
GO:0140110	16515	1582	3	1	11969	2	1	false	0.24688898024482392	0.833179776244604	0.0	transcription regulator activity
GO:0042105	16515	5	3	1	20	1	1	false	0.25000000000000017	0.833179776244604	6.449948400412804E-5	alpha-beta T cell receptor complex
GO:0046983	16515	799	3	1	5904	2	1	false	0.2523690356331033	0.833179776244604	0.0	protein dimerization activity
GO:0048534	16515	816	3	1	3162	1	2	false	0.2580645161287946	0.833179776244604	0.0	hematopoietic or lymphoid organ development
GO:0002768	16515	369	3	1	2606	2	2	false	0.26318977466738047	0.833179776244604	0.0	immune response-regulating cell surface receptor signaling pathway
GO:1901698	16515	1008	3	1	3829	1	1	false	0.26325411334523957	0.833179776244604	0.0	response to nitrogen compound
GO:0002682	16515	1311	3	1	9249	2	2	false	0.26341160140210723	0.833179776244604	0.0	regulation of immune system process
GO:0071944	16515	5612	3	2	10934	2	1	false	0.26341440040921293	0.833179776244604	0.0	cell periphery
GO:0003712	16515	574	3	1	2130	1	2	false	0.2694835680752466	0.833179776244604	0.0	transcription coregulator activity
GO:0005737	16515	6076	3	2	11683	2	2	false	0.27045341452748134	0.833179776244604	0.0	cytoplasm
GO:0070647	16515	1066	3	1	3764	1	1	false	0.2832093517531884	0.833179776244604	0.0	protein modification by small protein conjugation or removal
GO:0042175	16515	976	3	1	6329	2	2	false	0.28466119975481663	0.833179776244604	0.0	nuclear outer membrane-endoplasmic reticulum membrane network
GO:0198738	16515	481	3	1	1687	1	1	false	0.2851215174868605	0.833179776244604	0.0	cell-cell signaling by wnt
GO:0044093	16515	1894	3	1	11969	2	2	false	0.2914548105110375	0.833179776244604	0.0	positive regulation of molecular function
GO:0033077	16515	63	3	1	212	1	1	false	0.29716981132074366	0.833179776244604	1.595284494525116E-55	T cell differentiation in thymus
GO:0045059	16515	11	3	1	37	1	2	false	0.2972972972972964	0.833179776244604	1.1696013789843445E-9	positive thymic T cell selection
GO:0055085	16515	1399	3	1	4702	1	1	false	0.29753296469712665	0.833179776244604	0.0	transmembrane transport
GO:0061024	16515	1951	3	1	6509	1	1	false	0.2997388231671678	0.833179776244604	0.0	membrane organization
GO:1902680	16515	819	3	1	2724	1	5	false	0.30066079295172277	0.833179776244604	0.0	positive regulation of RNA biosynthetic process
GO:0009057	16515	1319	3	1	8030	2	2	false	0.30155412656292	0.833179776244604	0.0	macromolecule catabolic process
GO:0006811	16515	1419	3	1	4702	1	1	false	0.30178647384175245	0.833179776244604	0.0	ion transport
GO:0023052	16515	5095	3	2	13878	3	1	false	0.3053701129467339	0.833179776244604	0.0	signaling
GO:0003713	16515	323	3	1	1051	1	2	false	0.3073263558515911	0.833179776244604	9.412113580110557E-281	transcription coactivator activity
GO:0006835	16515	74	3	1	239	1	1	false	0.30962343096231587	0.833179776244604	1.0585357368581704E-63	dicarboxylic acid transport
GO:0006508	16515	1639	3	1	5250	1	1	false	0.3121904761908783	0.833179776244604	0.0	proteolysis
GO:0010243	16515	931	3	1	2967	1	2	false	0.31378496798126876	0.833179776244604	0.0	response to organonitrogen compound
GO:0048585	16515	1457	3	1	8481	2	3	false	0.31409454651859986	0.833179776244604	0.0	negative regulation of response to stimulus
GO:0042995	16515	1906	3	1	10934	2	1	false	0.3182634551571402	0.833179776244604	0.0	cell projection
GO:0007166	16515	2604	3	2	4610	2	1	false	0.3190123633433966	0.833179776244604	0.0	cell surface receptor signaling pathway
GO:0032502	16515	5265	3	2	13878	3	1	false	0.3225639365339957	0.833179776244604	0.0	developmental process
GO:0050890	16515	265	3	1	817	1	1	false	0.3243574051407579	0.833179776244604	8.929693059937898E-223	cognition
GO:0050776	16515	807	3	1	4478	2	3	false	0.32798453871073935	0.833179776244604	0.0	regulation of immune response
GO:0023057	16515	1267	3	1	7020	2	3	false	0.32841514018124085	0.833179776244604	0.0	negative regulation of signaling
GO:0016020	16515	6329	3	2	10934	2	1	false	0.3350295766107691	0.833179776244604	0.0	membrane
GO:0012506	16515	733	3	1	3955	2	2	false	0.3363591542933918	0.833179776244604	0.0	vesicle membrane
GO:1905114	16515	618	3	1	3315	2	2	false	0.3381420383013415	0.833179776244604	0.0	cell surface receptor signaling pathway involved in cell-cell signaling
GO:0006820	16515	484	3	1	1419	1	1	false	0.3410852713180359	0.833179776244604	0.0	anion transport
GO:0010648	16515	1264	3	1	6700	2	3	false	0.34174492517151556	0.833179776244604	0.0	negative regulation of cell communication
GO:1903508	16515	819	3	1	2359	1	3	false	0.34718100890243003	0.835242094547851	0.0	positive regulation of nucleic acid-templated transcription
GO:0046982	16515	280	3	1	799	1	1	false	0.3504380475594878	0.835242094547851	5.893370673055447E-224	protein heterodimerization activity
GO:0030659	16515	712	3	1	2028	1	2	false	0.3510848126235035	0.835242094547851	0.0	cytoplasmic vesicle membrane
GO:0015923	16515	27	3	1	74	1	1	false	0.36486486486486375	0.8610810810810784	8.513338093007651E-21	mannosidase activity
GO:1901575	16515	1956	3	1	9133	2	2	false	0.3824871266493513	0.870750269259499	0.0	organic substance catabolic process
GO:0000209	16515	309	3	1	807	1	1	false	0.38289962825285717	0.870750269259499	2.0409498993751335E-232	protein polyubiquitination
GO:0006955	16515	1668	3	1	7504	2	2	false	0.3951768972576331	0.870750269259499	0.0	immune response
GO:0097708	16515	2016	3	1	9006	2	2	false	0.39761166070901616	0.870750269259499	0.0	intracellular vesicle
GO:0050794	16515	8239	3	2	12995	2	2	false	0.401954730578933	0.870750269259499	0.0	regulation of cellular process
GO:0032501	16515	6028	3	2	13878	3	1	false	0.40209355318075224	0.870750269259499	0.0	multicellular organismal process
GO:0051603	16515	680	3	1	1685	1	2	false	0.40356083086041356	0.870750269259499	0.0	proteolysis involved in cellular protein catabolic process
GO:0044248	16515	2055	3	1	8923	2	2	false	0.40758748859335947	0.870750269259499	0.0	cellular catabolic process
GO:0031301	16515	317	3	1	775	1	2	false	0.409032258064578	0.870750269259499	6.900865278479719E-227	integral component of organelle membrane
GO:0005515	16515	5904	3	2	9221	2	1	false	0.40993045912445397	0.870750269259499	0.0	protein binding
GO:0007611	16515	229	3	1	556	1	2	false	0.4118705035971031	0.870750269259499	7.274518228354743E-163	learning or memory
GO:0030098	16515	308	3	1	746	1	2	false	0.41286863270765706	0.870750269259499	8.01678692437044E-219	lymphocyte differentiation
GO:0019219	16515	2640	3	1	6350	1	4	false	0.4157480314960086	0.870750269259499	0.0	regulation of nucleobase-containing compound metabolic process
GO:0009968	16515	1148	3	1	4789	2	5	false	0.42200632785437214	0.870750269259499	0.0	negative regulation of signal transduction
GO:0030217	16515	212	3	1	498	1	2	false	0.42570281124504683	0.870750269259499	8.428030331917268E-147	T cell differentiation
GO:0003008	16515	1482	3	1	6028	2	1	false	0.4312925940771749	0.870750269259499	0.0	system process
GO:0009889	16515	2875	3	1	6647	1	2	false	0.4325259515560682	0.870750269259499	0.0	regulation of biosynthetic process
GO:0048584	16515	2094	3	1	8465	2	3	false	0.43357238244826934	0.870750269259499	0.0	positive regulation of response to stimulus
GO:0045321	16515	1132	3	1	2605	1	2	false	0.43454894433802654	0.870750269259499	0.0	leukocyte activation
GO:0098805	16515	1574	3	1	6329	2	1	false	0.43557254258201533	0.870750269259499	0.0	whole membrane
GO:0031326	16515	2783	3	1	6367	1	3	false	0.4370975341588632	0.870750269259499	0.0	regulation of cellular biosynthetic process
GO:0009056	16515	2357	3	1	9406	2	1	false	0.43839672506740646	0.870750269259499	0.0	catabolic process
GO:0065009	16515	3314	3	1	13061	2	2	false	0.44309929623488353	0.870750269259499	0.0	regulation of molecular function
GO:0030176	16515	144	3	1	324	1	2	false	0.4444444444443977	0.870750269259499	4.871268737106598E-96	integral component of endoplasmic reticulum membrane
GO:0016740	16515	2841	3	1	6357	1	1	false	0.4469089193007851	0.870750269259499	0.0	transferase activity
GO:0030665	16515	106	3	1	237	1	2	false	0.44725738396625836	0.870750269259499	3.258913058416741E-70	clathrin-coated vesicle membrane
GO:0051252	16515	2375	3	1	5290	1	3	false	0.44896030245695573	0.870750269259499	0.0	regulation of RNA metabolic process
GO:0002376	16515	2527	3	1	13878	3	1	false	0.45285703621140705	0.870750269259499	0.0	immune system process
GO:0044237	16515	8863	3	2	13059	2	2	false	0.4606020948724073	0.870750269259499	0.0	cellular metabolic process
GO:0031325	16515	2641	3	1	9799	2	4	false	0.46641511527881546	0.870750269259499	0.0	positive regulation of cellular metabolic process
GO:0048869	16515	3513	3	1	13027	2	2	false	0.4666342097695012	0.870750269259499	0.0	cellular developmental process
GO:0031982	16515	2029	3	1	7507	2	1	false	0.4675365608661711	0.870750269259499	0.0	vesicle
GO:0009893	16515	2828	3	1	10458	2	3	false	0.4677245848649835	0.870750269259499	0.0	positive regulation of metabolic process
GO:0004842	16515	423	3	1	901	1	2	false	0.46947835738049537	0.870750269259499	1.1918074151240077E-269	ubiquitin-protein transferase activity
GO:0061630	16515	247	3	1	515	1	2	false	0.47961165048537985	0.870750269259499	4.067829884335649E-154	ubiquitin protein ligase activity
GO:0140096	16515	3053	3	1	6357	1	1	false	0.4802579833254222	0.870750269259499	0.0	catalytic activity, acting on a protein
GO:0010556	16515	2677	3	1	5514	1	3	false	0.48549147624212136	0.870750269259499	0.0	regulation of macromolecule biosynthetic process
GO:1902494	16515	1314	3	1	4639	2	1	false	0.4863142149038948	0.870750269259499	0.0	catalytic complex
GO:0090090	16515	163	3	1	334	1	3	false	0.48802395209576743	0.870750269259499	7.206565811716569E-100	negative regulation of canonical Wnt signaling pathway
GO:0015672	16515	530	3	1	1064	1	1	false	0.4981203007519955	0.870750269259499	2.0844E-319	monovalent inorganic cation transport
GO:0097447	16515	581	3	1	1166	1	3	false	0.49828473413403224	0.870750269259499	0.0	dendritic tree
GO:0033554	16515	1926	3	1	6548	2	2	false	0.5017871806870118	0.870750269259499	0.0	cellular response to stress
GO:0051173	16515	2492	3	1	8444	2	3	false	0.5031699462235064	0.870750269259499	0.0	positive regulation of nitrogen compound metabolic process
GO:0032774	16515	2371	3	1	4657	1	3	false	0.5091260468124964	0.870750269259499	0.0	RNA biosynthetic process
GO:0005789	16515	960	3	1	3161	2	2	false	0.5152351242787352	0.870750269259499	0.0	endoplasmic reticulum membrane
GO:0010498	16515	456	3	1	878	1	2	false	0.519362186788245	0.870750269259499	3.558302174652053E-263	proteasomal protein catabolic process
GO:0016787	16515	3358	3	1	6357	1	1	false	0.5282365895857171	0.870750269259499	0.0	hydrolase activity
GO:0071702	16515	2495	3	1	4702	1	1	false	0.5306252658462377	0.870750269259499	0.0	organic substance transport
GO:0012505	16515	3456	3	1	10934	2	3	false	0.5322708642390094	0.870750269259499	0.0	endomembrane system
GO:0018130	16515	3081	3	1	5741	1	2	false	0.5366660860487552	0.870750269259499	0.0	heterocycle biosynthetic process
GO:0050896	16515	7281	3	2	13878	3	1	false	0.5369377066449057	0.870750269259499	0.0	response to stimulus
GO:0019438	16515	3096	3	1	5759	1	2	false	0.5375933321753205	0.870750269259499	0.0	aromatic compound biosynthetic process
GO:0048523	16515	4164	3	1	12864	2	3	false	0.5426272538044857	0.870750269259499	0.0	negative regulation of cellular process
GO:0043632	16515	602	3	1	1103	1	1	false	0.5457842248411829	0.870750269259499	0.0	modification-dependent macromolecule catabolic process
GO:0007267	16515	1687	3	1	5153	2	2	false	0.5476279119758475	0.870750269259499	0.0	cell-cell signaling
GO:1901362	16515	3230	3	1	5889	1	2	false	0.5484802173548106	0.870750269259499	0.0	organic cyclic compound biosynthetic process
GO:0046649	16515	621	3	1	1132	1	1	false	0.5485865724382842	0.870750269259499	0.0	lymphocyte activation
GO:0043005	16515	1047	3	1	1906	1	1	false	0.54931794333664	0.870750269259499	0.0	neuron projection
GO:0050877	16515	817	3	1	1482	1	1	false	0.5512820512820672	0.870750269259499	0.0	nervous system process
GO:0010604	16515	2560	3	1	7739	2	3	false	0.5521893838695444	0.870750269259499	0.0	positive regulation of macromolecule metabolic process
GO:1990234	16515	726	3	1	1314	1	1	false	0.5525114155252855	0.870750269259499	0.0	transferase complex
GO:0031410	16515	2016	3	1	6076	2	2	false	0.5535415599922018	0.870750269259499	0.0	cytoplasmic vesicle
GO:0030425	16515	581	3	1	1047	1	2	false	0.5549188156636807	0.870750269259499	1.4979502321803E-311	dendrite
GO:0043025	16515	472	3	1	843	1	2	false	0.5599051008303412	0.8739259510314848	2.652551411051871E-250	neuronal cell body
GO:0030426	16515	177	3	1	314	1	2	false	0.563694267515843	0.8752095206167035	8.499664012310926E-93	growth cone
GO:0030424	16515	602	3	1	1047	1	1	false	0.5749761222538338	0.8880521259941412	3.60013370824989E-309	axon
GO:0048522	16515	4621	3	1	12886	2	3	false	0.5886318945909153	0.90440837971	0.0	positive regulation of cellular process
GO:0005488	16515	9221	3	2	11969	2	1	false	0.5935119881858022	0.9071815363461743	0.0	binding
GO:0019899	16515	2163	3	1	5904	2	1	false	0.5985419429819703	0.9074400832650337	0.0	enzyme binding
GO:0023051	16515	3308	3	1	9004	2	2	false	0.5998332753785816	0.9074400832650337	0.0	regulation of signaling
GO:0034654	16515	3033	3	1	4963	1	5	false	0.6111223050563478	0.9096893901039657	0.0	nucleobase-containing compound biosynthetic process
GO:0098590	16515	2390	3	1	6329	2	2	false	0.6126887369938022	0.9096893901039657	0.0	plasma membrane region
GO:1904380	16515	16	3	1	26	1	2	false	0.6153846153846148	0.9096893901039657	1.8826240390380893E-7	endoplasmic reticulum mannose trimming
GO:0034220	16515	1054	3	1	1710	1	2	false	0.6163742690054267	0.9096893901039657	0.0	ion transmembrane transport
GO:0036507	16515	20	3	1	32	1	2	false	0.6250000000000027	0.9096893901039657	4.428838398950101E-9	protein demannosylation
GO:0010646	16515	3269	3	1	8383	2	2	false	0.6278745320764318	0.9096893901039657	0.0	regulation of cell communication
GO:0050851	16515	213	3	1	336	1	1	false	0.63392857142861	0.9096893901039657	3.152144557126253E-95	antigen receptor-mediated signaling pathway
GO:0043161	16515	403	3	1	635	1	2	false	0.6346456692912988	0.9096893901039657	2.8386962439804797E-180	proteasome-mediated ubiquitin-dependent protein catabolic process
GO:0060070	16515	305	3	1	480	1	1	false	0.635416666666655	0.9096893901039657	4.674163589846908E-136	canonical Wnt signaling pathway
GO:0044271	16515	3707	3	1	5830	1	2	false	0.6358490566033003	0.9096893901039657	0.0	cellular nitrogen compound biosynthetic process
GO:0030136	16515	177	3	1	274	1	1	false	0.6459854014597985	0.9096893901039657	9.172860720852975E-77	clathrin-coated vesicle
GO:0048513	16515	3125	3	1	4812	1	2	false	0.6494181213633105	0.9096893901039657	0.0	animal organ development
GO:0061659	16515	341	3	1	523	1	1	false	0.6520076481835088	0.9096893901039657	4.59558000573742E-146	ubiquitin-like protein ligase activity
GO:0043227	16515	7507	3	2	9283	2	1	false	0.6539507789273495	0.9096893901039657	0.0	membrane-bounded organelle
GO:0031323	16515	4758	3	1	11275	2	3	false	0.6659325087964487	0.9096893901039657	0.0	regulation of cellular metabolic process
GO:0044267	16515	4687	3	1	7022	1	2	false	0.6674736542281041	0.9096893901039657	0.0	cellular protein metabolic process
GO:2001141	16515	2128	3	1	3182	1	4	false	0.6687617850414639	0.9096893901039657	0.0	regulation of RNA biosynthetic process
GO:0046942	16515	239	3	1	355	1	2	false	0.6732394366197926	0.9096893901039657	8.490336791523714E-97	carboxylic acid transport
GO:0019222	16515	5105	3	1	11880	2	2	false	0.6747942851431983	0.9096893901039657	0.0	regulation of metabolic process
GO:0042110	16515	422	3	1	621	1	1	false	0.6795491143318819	0.9096893901039657	2.0350217108907248E-168	T cell activation
GO:0009059	16515	3643	3	1	8388	2	2	false	0.6800251587222857	0.9096893901039657	0.0	macromolecule biosynthetic process
GO:0005773	16515	3678	3	1	8452	2	2	false	0.6809885589101732	0.9096893901039657	0.0	vacuole
GO:0036211	16515	3764	3	1	5415	1	2	false	0.6951061865182656	0.9096893901039657	0.0	protein modification process
GO:0060828	16515	262	3	1	373	1	2	false	0.7024128686328027	0.9096893901039657	5.2943117753702656E-98	regulation of canonical Wnt signaling pathway
GO:0070887	16515	2939	3	1	6418	2	2	false	0.7061996868390105	0.9096893901039657	0.0	cellular response to chemical stimulus
GO:0043368	16515	29	3	1	41	1	1	false	0.7073170731707364	0.9096893901039657	1.266038344665403E-10	positive T cell selection
GO:0050789	16515	8917	3	2	13878	3	2	false	0.708015106412641	0.9096893901039657	0.0	regulation of biological process
GO:0048519	16515	4686	3	1	13878	3	2	false	0.7094629446470648	0.9096893901039657	0.0	negative regulation of biological process
GO:0043229	16515	9004	3	2	10673	2	2	false	0.711689257491939	0.9096893901039657	0.0	intracellular organelle
GO:0071310	16515	2428	3	1	3396	1	2	false	0.7149587750292418	0.9096893901039657	0.0	cellular response to organic substance
GO:0043170	16515	7606	3	2	8995	2	1	false	0.7149925038066675	0.9096893901039657	0.0	macromolecule metabolic process
GO:0043226	16515	9283	3	2	10934	2	1	false	0.7207945543817764	0.9096893901039657	0.0	organelle
GO:0090304	16515	3833	3	1	8019	2	2	false	0.727536443673468	0.9096893901039657	0.0	nucleic acid metabolic process
GO:0030001	16515	779	3	1	1064	1	1	false	0.7321428571432166	0.9096893901039657	1.0752815419801313E-267	metal ion transport
GO:0034620	16515	143	3	1	194	1	2	false	0.7371134020619234	0.9096893901039657	4.497954551999792E-48	cellular response to unfolded protein
GO:0015924	16515	20	3	1	27	1	1	false	0.7407407407407403	0.9096893901039657	1.1260880826098149E-6	mannosyl-oligosaccharide mannosidase activity
GO:0006950	16515	3575	3	1	7281	2	1	false	0.7409573841884717	0.9096893901039657	0.0	response to stress
GO:0006139	16515	4384	3	1	8848	2	5	false	0.7454870225968521	0.9096893901039657	0.0	nucleobase-containing compound metabolic process
GO:0002757	16515	336	3	1	449	1	2	false	0.7483296213806394	0.9096893901039657	2.2504906526529873E-109	immune response-activating signal transduction
GO:0005886	16515	5537	3	2	6400	2	2	false	0.7484771057987615	0.9096893901039657	0.0	plasma membrane
GO:0006812	16515	1064	3	1	1419	1	1	false	0.7498238195913542	0.9096893901039657	0.0	cation transport
GO:0008152	16515	9406	3	2	13878	3	1	false	0.7554272586716739	0.9096893901039657	0.0	metabolic process
GO:0009058	16515	4757	3	1	9406	2	1	false	0.7557346352079608	0.9096893901039657	0.0	biosynthetic process
GO:0016043	16515	6509	3	1	12854	2	2	false	0.7563580887694212	0.9096893901039657	0.0	cellular component organization
GO:0046483	16515	4528	3	1	8863	2	1	false	0.7607976104526049	0.9096893901039657	0.0	heterocycle metabolic process
GO:0051171	16515	4412	3	1	8635	2	2	false	0.7608530071714643	0.9096893901039657	0.0	regulation of nitrogen compound metabolic process
GO:0048518	16515	5275	3	1	13878	3	2	false	0.76181656941211	0.9096893901039657	0.0	positive regulation of biological process
GO:0080090	16515	4581	3	1	8908	2	2	false	0.7640816350638184	0.9096893901039657	0.0	regulation of primary metabolic process
GO:0006725	16515	4570	3	1	8863	2	1	false	0.7654107500091167	0.9096893901039657	0.0	cellular aromatic compound metabolic process
GO:0044249	16515	4600	3	1	8896	2	2	false	0.7668224610890515	0.9096893901039657	0.0	cellular biosynthetic process
GO:1901576	16515	4681	3	1	9027	2	2	false	0.7682387998548343	0.9096893901039657	0.0	organic substance biosynthetic process
GO:0043412	16515	3949	3	1	7606	2	1	false	0.768859734420933	0.9096893901039657	0.0	macromolecule modification
GO:0065007	16515	9584	3	2	13878	3	1	false	0.7720556775335542	0.9096893901039657	0.0	biological regulation
GO:0010033	16515	2958	3	1	3829	1	1	false	0.7725254635656792	0.9096893901039657	0.0	response to organic substance
GO:0042221	16515	3829	3	1	7281	2	1	false	0.7752532936077461	0.9096893901039657	0.0	response to chemical
GO:0016055	16515	480	3	1	619	1	2	false	0.7754442649433593	0.9096893901039657	1.7139153157443847E-142	Wnt signaling pathway
GO:1901360	16515	4777	3	1	8995	2	1	false	0.7801349871535947	0.9096893901039657	0.0	organic cyclic compound metabolic process
GO:0003824	16515	6357	3	1	11969	2	1	false	0.7801742904959434	0.9096893901039657	0.0	catalytic activity
GO:0006807	16515	8339	3	2	9406	2	1	false	0.7859810771650153	0.9098117279636148	0.0	nitrogen compound metabolic process
GO:0009966	16515	2880	3	1	5336	2	4	false	0.7881982157970973	0.9098117279636148	0.0	regulation of signal transduction
GO:0005622	16515	10525	3	2	11845	2	1	false	0.7895315334192725	0.9098117279636148	0.0	intracellular
GO:0120025	16515	1906	3	1	2390	1	2	false	0.797489539750139	0.9128170816584901	0.0	plasma membrane bounded cell projection
GO:0034641	16515	5039	3	1	9147	2	2	false	0.798328159552171	0.9128170816584901	0.0	cellular nitrogen compound metabolic process
GO:0006464	16515	3764	3	1	4687	1	2	false	0.8030723277178098	0.9146962806052273	0.0	cellular protein modification process
GO:0051179	16515	5875	3	1	13878	3	1	false	0.808261700330652	0.9170661599905475	0.0	localization
GO:0051234	16515	4792	3	1	5875	1	1	false	0.8156595744665065	0.9217519356557451	0.0	establishment of localization
GO:0004553	16515	74	3	1	90	1	1	false	0.8222222222222365	0.9217519356557451	4.658373048486639E-18	hydrolase activity, hydrolyzing O-glycosyl compounds
GO:0060255	16515	4602	3	1	7947	2	2	false	0.8228624567333991	0.9217519356557451	0.0	regulation of macromolecule metabolic process
GO:0016021	16515	749	3	1	908	1	1	false	0.8248898678410735	0.9217519356557451	3.3519406952242996E-182	integral component of membrane
GO:0019538	16515	5250	3	1	8935	2	3	false	0.8299343478638259	0.9217579596271268	0.0	protein metabolic process
GO:0032446	16515	886	3	1	1066	1	1	false	0.8311444652909008	0.9217579596271268	1.8746522401419E-209	protein modification by small protein conjugation
GO:0098588	16515	1881	3	1	3159	2	1	false	0.8364087768739041	0.9241220568456994	0.0	bounding membrane of organelle
GO:0110165	16515	10934	3	2	11845	2	1	false	0.8520889902826382	0.9267678380188193	0.0	cellular anatomical entity
GO:0044238	16515	8708	3	2	9406	2	1	false	0.8570836107254336	0.9267678380188193	0.0	primary metabolic process
GO:0048731	16515	4127	3	1	4812	1	2	false	0.8576475477984249	0.9267678380188193	0.0	system development
GO:0019941	16515	592	3	1	690	1	2	false	0.8579710144924482	0.9267678380188193	8.138613953273877E-122	modification-dependent protein catabolic process
GO:0016070	16515	3298	3	1	3833	1	1	false	0.8604226454472057	0.9267678380188193	0.0	RNA metabolic process
GO:0071840	16515	6683	3	1	13878	3	1	false	0.8606764507703596	0.9267678380188193	0.0	cellular component organization or biogenesis
GO:0008150	16515	13878	3	3	14589	3	1	false	0.8607945342954457	0.9267678380188193	0.0	biological_process
GO:0050852	16515	188	3	1	213	1	1	false	0.8826291079812619	0.9468203158344446	4.147052878639206E-33	T cell receptor signaling pathway
GO:1901564	16515	6170	3	1	9003	2	2	false	0.9010049305309522	0.9469484732412095	0.0	organonitrogen compound metabolic process
GO:1903506	16515	2128	3	1	2359	1	2	false	0.9020771513364592	0.9469484732412095	0.0	regulation of nucleic acid-templated transcription
GO:0007275	16515	4343	3	1	6284	2	2	false	0.904627310640097	0.9469484732412095	0.0	multicellular organism development
GO:0005575	16515	11845	3	2	14589	3	1	false	0.9071973142816022	0.9469484732412095	0.0	cellular_component
GO:0006986	16515	179	3	1	197	1	1	false	0.9086294416243469	0.9469484732412095	7.140022202382867E-26	response to unfolded protein
GO:0002429	16515	336	3	1	369	1	2	false	0.9105691056909243	0.9469484732412095	7.367798983439522E-48	immune response-activating cell surface receptor signaling pathway
GO:0016567	16515	807	3	1	886	1	1	false	0.9108352144466583	0.9469484732412095	4.584485883610353E-115	protein ubiquitination
GO:0004888	16515	596	3	1	850	2	1	false	0.9109512921780212	0.9469484732412095	2.4718895390397115E-224	transmembrane signaling receptor activity
GO:0071704	16515	8995	3	2	9406	2	1	false	0.9145138279251911	0.9469484732412095	0.0	organic substance metabolic process
GO:0003674	16515	11969	3	2	14589	3	1	false	0.9148485249957446	0.9469484732412095	0.0	molecular_function
GO:0044260	16515	6589	3	1	9167	2	2	false	0.9209339127697014	0.9499143505841325	0.0	cellular macromolecule metabolic process
GO:0030154	16515	3328	3	1	3513	1	1	false	0.9473384571602879	0.9737451040497732	6.4067112836E-314	cell differentiation
GO:0030097	16515	780	3	1	816	1	1	false	0.9558823529413423	0.9791156045753332	1.2301592088236886E-63	hemopoiesis
GO:0043231	16515	7335	3	1	9029	2	2	false	0.9648164902476057	0.9848472824326772	0.0	intracellular membrane-bounded organelle
GO:0006810	16515	4702	3	1	4792	1	1	false	0.9812186978288634	0.994938844369091	1.9528703698435357E-193	transport
GO:0009987	16515	12841	3	2	13878	3	1	false	0.9840967430661428	0.994938844369091	0.0	cellular process
GO:0038023	16515	850	3	2	856	2	1	false	0.986022298737141	0.994938844369091	1.862586969397614E-15	signaling receptor activity
GO:0006511	16515	587	3	1	592	1	1	false	0.9915540540541602	0.994938844369091	1.6785235000588023E-12	ubiquitin-dependent protein catabolic process
GO:0048856	16515	4812	3	1	5265	2	1	false	0.9926120766611922	0.994938844369091	0.0	anatomical structure development
GO:0097659	16515	2359	3	1	2371	1	1	false	0.9949388443690911	0.994938844369091	1.5605119001577283E-32	nucleic acid-templated transcription
GO:0000000	16515	14589	3	3	0	0	0	true	1.0	1.0	1.0	Gene Ontology
GO:0036508	16515	20	3	1	20	1	2	true	1.0	1.0	1.0	protein alpha-1,2-demannosylation
GO:0004559	16515	27	3	1	27	1	1	true	1.0	1.0	1.0	alpha-mannosidase activity
GO:0004571	16515	20	3	1	20	1	1	true	1.0	1.0	1.0	mannosyl-oligosaccharide 1,2-alpha-mannosidase activity
