## Supplementary File S5 for "PIGNON: A protein-protein interaction-guided functional enrichment analysis for quantitative proteomics": table-mcl2_cluster1019-Parent-Child-Union-Benjamini-Hochberg.txt

ID	Pop.total	Pop.term	Study.total	Study.term	Pop.family	Study.family	nparents	is.trivial	p	p.adjusted	p.min	name
GO:0045454	16515	71	3	1	8389	2	2	false	0.016856298353216476	0.7254594906451164	2.987092922991715E-177	cell redox homeostasis
GO:0006091	16515	491	3	1	8863	1	1	false	0.05539884914812592	0.7254594906451164	0.0	generation of precursor metabolites and energy
GO:0016667	16515	49	3	1	757	1	1	false	0.06472919418760595	0.7254594906451164	2.500184981651664E-78	oxidoreductase activity, acting on a sulfur group of donors
GO:0050839	16515	471	3	1	5904	1	1	false	0.07977642276403751	0.7254594906451164	0.0	cell adhesion molecule binding
GO:0055114	16515	1051	3	1	9406	1	1	false	0.1117371890283911	0.7254594906451164	0.0	oxidation-reduction process
GO:0016491	16515	757	3	1	6524	1	2	false	0.11603310852221553	0.7254594906451164	0.0	oxidoreductase activity
GO:0009055	16515	94	3	1	787	1	2	false	0.11944091486661453	0.7254594906451164	2.130393453753991E-124	electron transfer activity
GO:0019725	16515	841	3	1	12869	2	3	false	0.12643570019427885	0.7254594906451164	0.0	cellular homeostasis
GO:0016604	16515	754	3	1	10934	2	2	false	0.13316891947335735	0.7254594906451164	0.0	nuclear body
GO:0008285	16515	631	3	1	4571	1	3	false	0.1380441916424808	0.7254594906451164	0.0	negative regulation of cell population proliferation
GO:0022900	16515	163	3	1	1103	1	2	false	0.1477787851314126	0.7254594906451164	6.865296657136565E-200	electron transport chain
GO:0005654	16515	1101	3	1	10934	2	2	false	0.19125894286302064	0.8606652428835929	0.0	nucleoplasm
GO:0008283	16515	1612	3	1	13878	2	1	false	0.21882552995766183	0.8951423684970007	0.0	cell population proliferation
GO:0005623	16515	1465	3	1	11845	2	1	false	0.23207394738811127	0.8951423684970007	0.0	cell
GO:0042127	16515	1354	3	1	8277	2	2	false	0.30042788622513894	0.9564633466880976	0.0	regulation of cell population proliferation
GO:0030054	16515	1821	3	1	10934	2	1	false	0.30536499724871	0.9564633466880976	0.0	cell junction
GO:0043167	16515	2941	3	1	9221	1	1	false	0.31894588439683935	0.9564633466880976	0.0	ion binding
GO:0050794	16515	8239	3	2	12995	2	2	false	0.401954730578933	0.9564633466880976	0.0	regulation of cellular process
GO:0050789	16515	8917	3	2	13878	2	2	false	0.41282534736715193	0.9564633466880976	0.0	regulation of biological process
GO:0043233	16515	3948	3	1	9283	1	2	false	0.42529354734620334	0.9564633466880976	0.0	organelle lumen
GO:0070161	16515	776	3	1	1821	1	1	false	0.42613948379970557	0.9564633466880976	0.0	anchoring junction
GO:0070013	16515	3948	3	1	9004	1	2	false	0.4384717903129156	0.9564633466880976	0.0	intracellular organelle lumen
GO:0005634	16515	3375	3	1	7335	1	1	false	0.46012269938630634	0.9564633466880976	0.0	nucleus
GO:0042592	16515	1707	3	1	3583	1	1	false	0.4764164108288804	0.9564633466880976	0.0	homeostatic process
GO:0065007	16515	9584	3	2	13878	2	1	false	0.4768983520948942	0.9564633466880976	0.0	biological regulation
GO:0030055	16515	406	3	1	776	1	1	false	0.5231958762888748	0.9564633466880976	2.0238350356373618E-232	cell-substrate junction
GO:0048523	16515	4164	3	1	12864	2	3	false	0.5426272538044857	0.9564633466880976	0.0	negative regulation of cellular process
GO:0015035	16515	19	3	1	35	1	1	false	0.542857142857145	0.9564633466880976	2.4630972913946895E-10	protein disulfide oxidoreductase activity
GO:0048519	16515	4686	3	1	13878	2	2	false	0.5613174994517115	0.9564633466880976	0.0	negative regulation of biological process
GO:0046914	16515	976	3	1	1729	1	1	false	0.564488143435167	0.9564633466880976	0.0	transition metal ion binding
GO:0031974	16515	3948	3	1	10934	2	1	false	0.5917966410028784	0.9564633466880976	0.0	membrane-enclosed lumen
GO:0065008	16515	3583	3	1	9584	2	1	false	0.6079634271676224	0.9564633466880976	0.0	regulation of biological quality
GO:0031981	16515	2789	3	1	4497	1	2	false	0.6201912386041649	0.9564633466880976	0.0	nuclear lumen
GO:0043169	16515	1836	3	1	2941	1	1	false	0.6242774566465132	0.9564633466880976	0.0	cation binding
GO:0005515	16515	5904	3	1	9221	1	1	false	0.6402776271612878	0.9564633466880976	0.0	protein binding
GO:0005575	16515	11845	3	2	14589	2	1	false	0.6591923897048987	0.9564633466880976	0.0	cellular_component
GO:0045296	16515	313	3	1	471	1	1	false	0.6645435244160343	0.9564633466880976	8.133887693569898E-130	cadherin binding
GO:0003674	16515	11969	3	2	14589	2	1	false	0.6730667995212539	0.9564633466880976	0.0	molecular_function
GO:0015036	16515	35	3	1	49	1	1	false	0.71428571428572	0.9875896147787252	1.4809354604982235E-12	disulfide oxidoreductase activity
GO:0008270	16515	738	3	1	976	1	1	false	0.7561475409839682	0.9875896147787252	1.1877757905648653E-234	zinc ion binding
GO:0003824	16515	6357	3	1	11969	2	1	false	0.7801742904959434	0.9875896147787252	0.0	catalytic activity
GO:0043227	16515	7507	3	1	9283	1	1	false	0.808682537973074	0.9875896147787252	0.0	membrane-bounded organelle
GO:0043231	16515	7335	3	1	9029	1	2	false	0.812382323626683	0.9875896147787252	0.0	intracellular membrane-bounded organelle
GO:0043229	16515	9004	3	1	10673	1	2	false	0.8436240981907518	0.9875896147787252	0.0	intracellular organelle
GO:0110165	16515	10934	3	2	11845	2	1	false	0.8520889902826382	0.9875896147787252	0.0	cellular anatomical entity
GO:0009987	16515	12841	3	2	13878	2	1	false	0.8561333170471993	0.9875896147787252	0.0	cellular process
GO:0008152	16515	9406	3	1	13878	2	1	false	0.8961792902955413	0.9875896147787252	0.0	metabolic process
GO:0044237	16515	8863	3	1	13059	2	2	false	0.8967759585791586	0.9875896147787252	0.0	cellular metabolic process
GO:0008150	16515	13878	3	2	14589	2	1	false	0.904901259129079	0.9875896147787252	0.0	biological_process
GO:0046872	16515	1729	3	1	1836	1	1	false	0.9417211328980686	0.9875896147787252	1.6689959932889248E-176	metal ion binding
GO:0005488	16515	9221	3	1	11969	2	1	false	0.9473017807095734	0.9875896147787252	0.0	binding
GO:0043226	16515	9283	3	1	10934	2	1	false	0.9772116647640889	0.9875896147787252	0.0	organelle
GO:0005925	16515	399	3	1	406	1	1	false	0.982758620689645	0.9875896147787252	2.9196624968407593E-15	focal adhesion
GO:0005622	16515	10525	3	1	11845	2	1	false	0.9875896147787252	0.9875896147787252	0.0	intracellular
GO:0000000	16515	14589	3	2	0	0	0	true	1.0	1.0	1.0	Gene Ontology
