## Supplementary File S5 for "PIGNON: A protein-protein interaction-guided functional enrichment analysis for quantitative proteomics": table-mcl2_cluster1023-Parent-Child-Union-Benjamini-Hochberg.txt

ID	Pop.total	Pop.term	Study.total	Study.term	Pop.family	Study.family	nparents	is.trivial	p	p.adjusted	p.min	name
GO:1990393	16515	5	3	3	4639	3	1	false	6.013939262703318E-10	1.5756520868282694E-7	5.597522752565014E-17	3M complex
GO:0007030	16515	127	3	3	4903	3	2	false	1.698104357430802E-5	0.0022245167082343507	3.2001585499126877E-255	Golgi organization
GO:0016358	16515	238	3	3	4812	3	2	false	1.1954495533469038E-4	0.01044025943256296	0.0	dendrite development
GO:0048471	16515	689	3	3	10934	3	2	false	2.491990351706264E-4	0.01632253680367603	0.0	perinuclear region of cytoplasm
GO:0010256	16515	473	3	3	6509	3	1	false	3.8148847655587677E-4	0.019989996171527944	0.0	endomembrane system organization
GO:0010770	16515	146	3	3	1658	3	4	false	6.700635332276327E-4	0.02744030163384819	7.382113359938497E-214	positive regulation of cell morphogenesis involved in differentiation
GO:0043687	16515	342	3	3	3764	3	1	false	7.441436459886437E-4	0.02744030163384819	0.0	post-translational protein modification
GO:0031467	16515	5	3	2	155	2	1	false	8.378718056136852E-4	0.02744030163384819	1.4315840827466995E-9	Cul7-RING ubiquitin ligase complex
GO:0000151	16515	276	3	2	10545	3	2	false	0.0020124290199917904	0.058584044804205454	0.0	ubiquitin ligase complex
GO:0032989	16515	1057	3	3	7814	3	3	false	0.0024690955646193297	0.05889374150304614	0.0	cellular component morphogenesis
GO:0051130	16515	1112	3	3	8217	3	3	false	0.0024726380020362883	0.05889374150304614	0.0	positive regulation of cellular component organization
GO:0050775	16515	39	3	3	268	3	4	false	0.0028808605447879702	0.06289878856120402	7.501426695723511E-48	positive regulation of dendrite morphogenesis
GO:0045597	16515	884	3	3	5910	3	4	false	0.0033368723724058165	0.06725081242848646	0.0	positive regulation of cell differentiation
GO:0022604	16515	465	3	3	2863	3	3	false	0.004261309607419252	0.07141589858911532	0.0	regulation of cell morphogenesis
GO:0051962	16515	478	3	3	2932	3	4	false	0.004310283377819468	0.07141589858911532	0.0	positive regulation of nervous system development
GO:0051094	16515	1228	3	3	7511	3	3	false	0.004361276249716966	0.07141589858911532	0.0	positive regulation of developmental process
GO:0031346	16515	354	3	3	2059	3	3	false	0.0050464342842789075	0.07777445779300433	0.0	positive regulation of cell projection organization
GO:1900006	16515	73	3	3	407	3	3	false	0.005576198679646564	0.0796863003695699	1.3718503679614936E-82	positive regulation of dendrite development
GO:0045595	16515	1604	3	3	8813	3	3	false	0.006019728970281556	0.0796863003695699	0.0	regulation of cell differentiation
GO:0031430	16515	23	3	1	10934	3	2	false	0.006297900421584239	0.0796863003695699	3.39337453365239E-71	M band
GO:0001890	16515	147	3	2	3126	3	2	false	0.006387069876950259	0.0796863003695699	9.742752900141264E-257	placenta development
GO:0051783	16515	166	3	2	1962	2	2	false	0.007118941687057489	0.08478012372768463	3.067883589034152E-246	regulation of nuclear division
GO:0051240	16515	1553	3	3	7916	3	3	false	0.0075391471464195114	0.08588071966790922	0.0	positive regulation of multicellular organismal process
GO:0031672	16515	34	3	1	10934	3	2	false	0.009300569339936574	0.09789032620622456	1.4927316658872062E-99	A band
GO:0048813	16515	144	3	3	680	3	3	false	0.009340679981509978	0.09789032620622456	9.06421590147617E-152	dendrite morphogenesis
GO:0010769	16515	286	3	3	1297	3	3	false	0.010634436617474262	0.0980625535909783	2.595779349600827E-296	regulation of cell morphogenesis involved in differentiation
GO:0031344	16515	627	3	3	2838	3	2	false	0.010743454229961067	0.0980625535909783	0.0	regulation of cell projection organization
GO:0051128	16515	2242	3	3	10141	3	2	false	0.010794725978668403	0.0980625535909783	0.0	regulation of cellular component organization
GO:0030030	16515	1456	3	3	6509	3	1	false	0.011174964502982573	0.0980625535909783	0.0	cell projection organization
GO:0008093	16515	13	3	1	1155	1	2	false	0.011255411255406883	0.0980625535909783	1.0236462013907062E-30	cytoskeletal adaptor activity
GO:0010720	16515	490	3	3	2161	3	3	false	0.011602821226413464	0.0980625535909783	0.0	positive regulation of cell development
GO:0050793	16515	2287	3	3	9945	3	2	false	0.012149132052441301	0.09947101867936316	0.0	regulation of developmental process
GO:0005815	16515	738	3	2	10934	3	2	false	0.013037160864895266	0.10350715595765332	0.0	microtubule organizing center
GO:0072359	16515	983	3	3	4127	3	1	false	0.013481753045277763	0.10388880287831688	0.0	circulatory system development
GO:0007017	16515	896	3	2	12841	3	1	false	0.013913778349070191	0.10415456935589687	0.0	microtubule-based process
GO:0010976	16515	263	3	3	1044	3	4	false	0.01585057498762953	0.11207671215505755	4.282437784198403E-255	positive regulation of neuron projection development
GO:0048814	16515	93	3	3	365	3	3	false	0.016144005434169533	0.11207671215505755	2.2628359383821382E-89	regulation of dendrite morphogenesis
GO:0007088	16515	149	3	2	1155	2	4	false	0.01654474930038189	0.11207671215505755	3.909033707654409E-192	regulation of mitotic nuclear division
GO:0060712	16515	11	3	1	1968	3	3	false	0.016683174710103985	0.11207671215505755	2.3935286002627824E-29	spongiotrophoblast layer development
GO:0045666	16515	337	3	3	1301	3	3	false	0.01726569979309231	0.11309033364475463	2.4E-322	positive regulation of neuron differentiation
GO:0048608	16515	399	3	2	4990	3	3	false	0.018121131988442146	0.11315297983640844	0.0	reproductive structure development
GO:0005814	16515	610	3	2	4526	2	2	false	0.01813902730201967	0.11315297983640844	0.0	centriole
GO:0034067	16515	23	3	1	1178	1	1	false	0.019524617996597774	0.11670215678448043	7.413547987332572E-49	protein localization to Golgi apparatus
GO:0048869	16515	3513	3	3	13027	3	2	false	0.019598835490523433	0.11670215678448043	0.0	cellular developmental process
GO:0051239	16515	2782	3	3	10089	3	2	false	0.020950176879438162	0.12035534297721265	0.0	regulation of multicellular organismal process
GO:0050769	16515	427	3	3	1522	3	4	false	0.02197044987299544	0.12035534297721265	0.0	positive regulation of neurogenesis
GO:0050773	16515	150	3	3	529	3	2	false	0.022471860648858526	0.12035534297721265	2.660079483407983E-136	regulation of dendrite development
GO:0000152	16515	41	3	1	3557	2	2	false	0.022923476988761727	0.12035534297721265	1.072731676077998E-96	nuclear ubiquitin ligase complex
GO:0000003	16515	1253	3	2	13878	3	1	false	0.022968576904048216	0.12035534297721265	0.0	reproduction
GO:0022414	16515	1253	3	2	13878	3	2	false	0.022968576904048216	0.12035534297721265	0.0	reproductive process
GO:0030968	16515	123	3	1	4700	1	3	false	0.026170212766037943	0.12950810194204612	1.305602730864387E-246	endoplasmic reticulum unfolded protein response
GO:0051960	16515	821	3	3	2749	3	2	false	0.026569952842926216	0.12950810194204612	0.0	regulation of nervous system development
GO:0022603	16515	970	3	3	3247	3	2	false	0.026602678343697766	0.12950810194204612	0.0	regulation of anatomical structure morphogenesis
GO:0061458	16515	403	3	2	4127	3	1	false	0.026692509560574392	0.12950810194204612	0.0	reproductive system development
GO:0030018	16515	123	3	1	10934	3	2	false	0.03337274248556902	0.15897560965852878	4.10917131915143E-292	Z disc
GO:0022402	16515	1438	3	2	12841	3	2	false	0.03479518938736275	0.16279177891944716	0.0	cell cycle process
GO:0031674	16515	134	3	1	10934	3	2	false	0.03632059182215607	0.16694728170885773	2.8740248587E-313	I band
GO:0060284	16515	839	3	3	2508	3	2	false	0.03734809928741975	0.1687103795397237	0.0	regulation of cell development
GO:0000904	16515	692	3	3	2048	3	2	false	0.03846624631371808	0.17081621244396844	0.0	cell morphogenesis involved in differentiation
GO:0007049	16515	1553	3	2	12841	3	1	false	0.040323233456314334	0.17373755116442274	0.0	cell cycle
GO:0035966	16515	197	3	1	4840	1	2	false	0.04070247933870015	0.17373755116442274	0.0	response to topologically incorrect protein
GO:2000026	16515	1794	3	3	5196	3	3	false	0.04111346630608477	0.17373755116442274	0.0	regulation of multicellular organismal development
GO:0035967	16515	158	3	1	3628	1	3	false	0.04355016538037897	0.17753155468488618	2.224284622106452E-281	cellular response to topologically incorrect protein
GO:0030239	16515	60	3	1	1372	1	5	false	0.043731778425677804	0.17753155468488618	1.7680136070352242E-106	myofibril assembly
GO:0051726	16515	1069	3	2	8439	3	2	false	0.04404408799434199	0.17753155468488618	0.0	regulation of cell cycle
GO:0048858	16515	618	3	3	1730	3	3	false	0.04544326393270599	0.17938708173392826	0.0	cell projection morphogenesis
GO:0048522	16515	4621	3	3	12886	3	3	false	0.046096997656320034	0.17938708173392826	0.0	positive regulation of cellular process
GO:0001568	16515	628	3	2	4812	3	2	false	0.04659836038576347	0.17938708173392826	0.0	blood vessel development
GO:0060674	16515	32	3	1	1339	2	3	false	0.047243162746721565	0.17938708173392826	3.3523062265635434E-65	placenta blood vessel development
GO:0009888	16515	1798	3	3	4812	3	1	false	0.052112036438049666	0.19176689043430928	0.0	tissue development
GO:0030017	16515	194	3	1	10934	3	2	false	0.052294321864919405	0.19176689043430928	0.0	sarcomere
GO:0030182	16515	1250	3	3	3328	3	2	false	0.05290889280138554	0.19176689043430928	0.0	neuron differentiation
GO:0048468	16515	1897	3	3	5006	3	3	false	0.05436290424082112	0.19176689043430928	0.0	cell development
GO:0032502	16515	5265	3	3	13878	3	1	false	0.05458343508386655	0.19176689043430928	0.0	developmental process
GO:0048518	16515	5275	3	3	13878	3	2	false	0.054895102223561816	0.19176689043430928	0.0	positive regulation of biological process
GO:0022008	16515	1450	3	3	3721	3	2	false	0.05909845962071496	0.20373416342930684	0.0	neurogenesis
GO:0032991	16515	4639	3	3	11845	3	1	false	0.060047788813064225	0.2043184502470497	0.0	protein-containing complex
GO:0060716	16515	21	3	1	653	2	4	false	0.0633320493428218	0.21048867247759348	5.449013997332098E-40	labyrinthine layer blood vessel development
GO:0003006	16515	848	3	2	5486	3	2	false	0.06424446824364355	0.21048867247759348	0.0	developmental process involved in reproduction
GO:0001570	16515	77	3	1	3517	3	2	false	0.06427135037483771	0.21048867247759348	2.9553402653488114E-160	vasculogenesis
GO:0001944	16515	651	3	2	4127	3	2	false	0.06673118784000805	0.21370656040828892	0.0	vasculature development
GO:0010975	16515	467	3	3	1149	3	3	false	0.06688525936442631	0.21370656040828892	0.0	regulation of neuron projection development
GO:0072358	16515	659	3	2	4127	3	2	false	0.06828385872346919	0.21554663838010754	0.0	cardiovascular system development
GO:0043292	16515	225	3	1	8742	3	3	false	0.07525158144365823	0.2344829966495813	0.0	contractile fiber
GO:0010927	16515	98	3	1	3766	3	3	false	0.07607272792066569	0.2344829966495813	1.2331190990594007E-196	cellular component assembly involved in morphogenesis
GO:0120035	16515	617	3	3	1447	3	2	false	0.07731011526915804	0.23552616512231866	0.0	regulation of plasma membrane bounded cell projection organization
GO:0060090	16515	370	3	1	9221	2	1	false	0.0786456972101133	0.23684106516149064	0.0	molecular adaptor activity
GO:0030674	16515	244	3	1	5953	2	2	false	0.08030208406676102	0.2390812048351294	0.0	protein-macromolecule adaptor activity
GO:0032501	16515	6028	3	3	13878	3	1	false	0.08192506598144499	0.24117266614762456	0.0	multicellular organismal process
GO:0090148	16515	167	3	1	1951	1	1	false	0.08559712967708667	0.24918275528218564	7.609672645238063E-247	membrane fission
GO:0045664	16515	602	3	3	1345	3	2	false	0.0894179374258584	0.25662665830245196	0.0	regulation of neuron differentiation
GO:0009653	16515	2361	3	3	5265	3	2	false	0.09011317772452512	0.25662665830245196	0.0	anatomical structure morphogenesis
GO:0050767	16515	737	3	3	1592	3	4	false	0.09899705469715879	0.2788949282866194	0.0	regulation of neurogenesis
GO:0035051	16515	125	3	1	3479	3	2	false	0.10399192307557802	0.2884755205789414	3.7340542486571004E-233	cardiocyte differentiation
GO:0048667	16515	545	3	3	1154	3	2	false	0.10502861447523029	0.2884755205789414	0.0	cell morphogenesis involved in neuron differentiation
GO:0055006	16515	70	3	1	1916	3	2	false	0.10570095410526095	0.2884755205789414	7.325926953303852E-130	cardiac cell development
GO:0007399	16515	1971	3	3	4127	3	1	false	0.10884561089437565	0.2939953613848085	0.0	nervous system development
GO:0071840	16515	6683	3	3	13878	3	1	false	0.11164329395775294	0.2984749287441966	0.0	cellular component organization or biogenesis
GO:0033043	16515	1180	3	2	5370	3	2	false	0.12358197713953505	0.32705533343998167	0.0	regulation of organelle organization
GO:0000281	16515	66	3	1	1015	2	2	false	0.12588101553624614	0.3298082607049649	1.767320318786174E-105	mitotic cytokinesis
GO:0016043	16515	6509	3	3	12854	3	2	false	0.12981626285932926	0.3367510977142997	0.0	cellular component organization
GO:0019787	16515	523	3	1	3955	1	2	false	0.13223767383051124	0.3396693190548426	0.0	ubiquitin-like protein transferase activity
GO:0001892	16515	87	3	1	1256	2	4	false	0.13378841322607435	0.34031615791486874	1.0865045966318542E-136	embryonic placenta development
GO:0048666	16515	1027	3	3	1990	3	2	false	0.13725792532326858	0.3443536939826828	0.0	neuron development
GO:0044389	16515	301	3	1	2163	1	1	false	0.13915857605189538	0.3443536939826828	0.0	ubiquitin-like protein ligase binding
GO:0043412	16515	3949	3	3	7606	3	1	false	0.13990516772355277	0.3443536939826828	0.0	macromolecule modification
GO:0005737	16515	6076	3	3	11683	3	2	false	0.14063299716086664	0.3443536939826828	0.0	cytoplasm
GO:0051301	16515	649	3	1	12841	3	1	false	0.14410020507797272	0.34957642342989675	0.0	cell division
GO:0034976	16515	281	3	1	1926	1	1	false	0.1458982346832778	0.3506911696056769	0.0	response to endoplasmic reticulum stress
GO:0048285	16515	1165	3	2	4814	3	1	false	0.14729075303337705	0.35081979358858895	0.0	organelle fission
GO:0044291	16515	71	3	1	453	1	1	false	0.15673289183219571	0.36994610504536285	7.299416577306856E-85	cell-cell contact zone
GO:0030029	16515	719	3	1	12841	3	1	false	0.15875928822222804	0.3713833349484263	0.0	actin filament-based process
GO:0048762	16515	193	3	1	3341	3	2	false	0.16352912600180552	0.3791560266590535	1.5265E-319	mesenchymal cell differentiation
GO:0000910	16515	163	3	1	1639	2	3	false	0.18906596758952463	0.434520030775925	8.826736767311948E-230	cytokinesis
GO:0005856	16515	1977	3	2	4526	2	1	false	0.19074821229340938	0.43457418800759356	0.0	cytoskeleton
GO:0070647	16515	1066	3	2	3764	3	1	false	0.19512136584528095	0.4370809045734561	0.0	protein modification by small protein conjugation or removal
GO:1902494	16515	1314	3	2	4639	3	1	false	0.19518498410341362	0.4370809045734561	0.0	catalytic complex
GO:0060485	16515	239	3	1	3369	3	2	false	0.19813651921220313	0.4399302375728578	0.0	mesenchyme development
GO:0010564	16515	696	3	2	1553	2	2	false	0.20069237458613182	0.4418605221980381	0.0	regulation of cell cycle process
GO:0019538	16515	5250	3	3	8935	3	3	false	0.20281116678186983	0.44280438080708245	0.0	protein metabolic process
GO:0000226	16515	727	3	2	1603	2	2	false	0.20552989362196394	0.44503167048722775	0.0	microtubule cytoskeleton organization
GO:0055003	16515	21	3	1	99	1	2	false	0.2121212121212081	0.450871594519153	6.199417731230936E-22	cardiac myofibril assembly
GO:0031175	16515	915	3	3	1533	3	2	false	0.21235473858321186	0.450871594519153	0.0	neuron projection development
GO:0055001	16515	154	3	1	1990	3	2	false	0.21475742744074644	0.450871594519153	1.2776158936605442E-234	muscle cell development
GO:0007010	16515	1441	3	2	4814	3	1	false	0.2151104935682982	0.450871594519153	0.0	cytoskeleton organization
GO:0007346	16515	635	3	2	1360	2	2	false	0.21782344284299213	0.45281773906212514	0.0	regulation of mitotic cell cycle
GO:0032990	16515	638	3	3	1057	3	1	false	0.21949562160644998	0.45281773906212514	2.1711294386699665E-307	cell part morphogenesis
GO:0005680	16515	21	3	1	173	2	2	false	0.22865976609758293	0.4680379587309901	1.814283715652569E-27	anaphase-promoting complex
GO:0060711	16515	49	3	1	399	2	2	false	0.23080313849948475	0.46876296346406976	4.695965503945898E-64	labyrinthine layer development
GO:0043228	16515	4536	3	2	9283	2	1	false	0.23873737961927036	0.48114764200191407	0.0	non-membrane-bounded organelle
GO:0042692	16515	313	3	1	3422	3	2	false	0.2501337626416197	0.5002675252832394	0.0	muscle cell differentiation
GO:0043232	16515	4526	3	2	9010	2	2	false	0.2523084265592556	0.5007939981706437	0.0	intracellular non-membrane-bounded organelle
GO:0050794	16515	8239	3	3	12995	3	2	false	0.2548219130141133	0.5019800090954714	0.0	regulation of cellular process
GO:0097435	16515	629	3	1	6509	3	1	false	0.2628298426854238	0.5138911849520973	0.0	supramolecular fiber organization
GO:0050789	16515	8917	3	3	13878	3	2	false	0.26523046784051957	0.5147435746238231	0.0	regulation of biological process
GO:0048513	16515	3125	3	3	4812	3	2	false	0.27379592441906425	0.5274597955720208	0.0	animal organ development
GO:0048812	16515	604	3	3	927	3	2	false	0.2761329855090503	0.5280791401705925	1.979770327319711E-259	neuron projection morphogenesis
GO:0031032	16515	180	3	1	629	1	1	false	0.2861685214626263	0.5433054537913629	8.131116937403788E-163	actomyosin structure organization
GO:0055007	16515	100	3	1	340	1	3	false	0.2941176470587859	0.5458682036677822	7.44266678569043E-89	cardiac muscle cell differentiation
GO:0033554	16515	1926	3	1	6548	1	2	false	0.294135613927245	0.5458682036677822	0.0	cellular response to stress
GO:0044267	16515	4687	3	3	7022	3	2	false	0.29731027780032593	0.5458682036677822	0.0	cellular protein metabolic process
GO:0048738	16515	191	3	1	642	1	2	false	0.2975077881619351	0.5458682036677822	5.453134911475516E-169	cardiac muscle tissue development
GO:0008092	16515	957	3	1	5904	2	1	false	0.297935698948446	0.5458682036677822	0.0	cytoskeletal protein binding
GO:1990234	16515	726	3	2	1314	2	1	false	0.3050805607432556	0.5550771313523124	0.0	transferase complex
GO:0008283	16515	1612	3	1	13878	3	1	false	0.309575980064994	0.5560923293701706	0.0	cell population proliferation
GO:0008152	16515	9406	3	3	13878	3	1	false	0.311307534642788	0.5560923293701706	0.0	metabolic process
GO:0044237	16515	8863	3	3	13059	3	2	false	0.31258291817970607	0.5560923293701706	0.0	cellular metabolic process
GO:0031461	16515	155	3	2	276	2	1	false	0.3144927536232249	0.5560923293701706	1.3903744105371244E-81	cullin-RING ubiquitin ligase complex
GO:0048568	16515	399	3	1	3346	3	2	false	0.31685978828811173	0.5560923293701706	0.0	embryonic organ development
GO:0061061	16515	577	3	1	4812	3	1	false	0.3183734710134565	0.5560923293701706	0.0	muscle structure development
GO:1901564	16515	6170	3	3	9003	3	2	false	0.3218305584758921	0.5584079888787002	0.0	organonitrogen compound metabolic process
GO:0065007	16515	9584	3	3	13878	3	1	false	0.32931968937529044	0.5651687322671926	0.0	biological regulation
GO:0007275	16515	4343	3	3	6284	3	2	false	0.33004128258351323	0.5651687322671926	0.0	multicellular organism development
GO:0036211	16515	3764	3	3	5415	3	2	false	0.3357746343202576	0.5712529492981006	0.0	protein modification process
GO:0044419	16515	1871	3	1	13878	3	1	false	0.3523978954526857	0.5956661200555073	0.0	interspecies interaction between organisms
GO:0099080	16515	1510	3	1	10934	3	1	false	0.3597500875076394	0.6041956597884713	0.0	supramolecular complex
GO:0070925	16515	771	3	1	5515	3	2	false	0.36355763099879346	0.6046378986895882	0.0	organelle assembly
GO:0015630	16515	1194	3	2	1977	2	1	false	0.3646289618051715	0.6046378986895882	0.0	microtubule cytoskeleton
GO:0044260	16515	6589	3	3	9167	3	2	false	0.37129680139556126	0.6105932203390119	0.0	cellular macromolecule metabolic process
GO:0055013	16515	66	3	1	177	1	3	false	0.37288135593222094	0.6105932203390119	2.7396111606667784E-50	cardiac muscle cell development
GO:0044257	16515	735	3	1	4887	3	3	false	0.3868061291802637	0.6294609058709881	0.0	cellular protein catabolic process
GO:0044265	16515	1103	3	1	7226	3	3	false	0.391631921518658	0.6333800212215334	0.0	cellular macromolecule catabolic process
GO:0030163	16515	878	3	1	5628	3	3	false	0.39885981901174755	0.638407744849255	0.0	protein catabolic process
GO:0007507	16515	522	3	1	3325	3	2	false	0.4010075732489422	0.638407744849255	0.0	heart development
GO:0051603	16515	680	3	1	1685	1	2	false	0.40356083086041356	0.638407744849255	0.0	proteolysis involved in cellular protein catabolic process
GO:0006996	16515	4814	3	3	6509	3	1	false	0.404487349789986	0.638407744849255	0.0	organelle organization
GO:0000278	16515	993	3	2	1553	2	2	false	0.40869351637355605	0.6392963112536127	0.0	mitotic cell cycle
GO:0005515	16515	5904	3	2	9221	2	1	false	0.40993045912445397	0.6392963112536127	0.0	protein binding
GO:0009057	16515	1319	3	1	8030	3	2	false	0.4163087487680352	0.6454017288593209	0.0	macromolecule catabolic process
GO:0030054	16515	1821	3	1	10934	3	1	false	0.4210739562695423	0.6489492737801181	0.0	cell junction
GO:0070161	16515	776	3	1	1821	1	1	false	0.42613948379970557	0.6529154664065665	0.0	anchoring junction
GO:0016740	16515	2841	3	1	6357	1	1	false	0.4469089193007851	0.677851447339064	0.0	transferase activity
GO:1901565	16515	1167	3	1	6503	3	2	false	0.4475889327849545	0.677851447339064	0.0	organonitrogen compound catabolic process
GO:0070887	16515	2939	3	1	6418	1	2	false	0.4579308195697249	0.6878326721977743	0.0	cellular response to chemical stimulus
GO:0005634	16515	3375	3	1	7335	1	1	false	0.46012269938630634	0.6878326721977743	0.0	nucleus
GO:0048646	16515	989	3	1	5265	3	2	false	0.46437516278078306	0.6878326721977743	0.0	anatomical structure formation involved in morphogenesis
GO:0051641	16515	2730	3	1	5875	1	1	false	0.46468085106490864	0.6878326721977743	0.0	cellular localization
GO:1903047	16515	993	3	2	1438	2	2	false	0.4767001257253481	0.68944750622832	0.0	mitotic cell cycle process
GO:0033036	16515	2808	3	1	5875	1	1	false	0.47795744680895536	0.68944750622832	0.0	macromolecule localization
GO:0035295	16515	939	3	1	4812	3	2	false	0.47868530757421435	0.68944750622832	0.0	tube development
GO:0140096	16515	3053	3	1	6357	1	1	false	0.4802579833254222	0.68944750622832	0.0	catalytic activity, acting on a protein
GO:0060537	16515	353	3	1	1798	3	1	false	0.4811315374184783	0.68944750622832	0.0	muscle tissue development
GO:0044403	16515	901	3	1	1871	1	1	false	0.48156066274726167	0.68944750622832	0.0	symbiotic process
GO:0006950	16515	3575	3	1	7281	1	1	false	0.4910039829684965	0.6991469757486201	0.0	response to stress
GO:0009790	16515	929	3	1	4343	3	1	false	0.514332107484557	0.7251030843899763	0.0	embryo development
GO:1901575	16515	1956	3	1	9133	3	2	false	0.5147678385363954	0.7251030843899763	0.0	organic substance catabolic process
GO:0006464	16515	3764	3	3	4687	3	2	false	0.5178402352245929	0.7251340598512304	0.0	cellular protein modification process
GO:0036498	16515	64	3	1	123	1	1	false	0.5203252032520279	0.7251340598512304	1.448759633095097E-36	IRE1-mediated unfolded protein response
GO:0042221	16515	3829	3	1	7281	1	1	false	0.5258893009187912	0.7290105652948322	0.0	response to chemical
GO:0005575	16515	11845	3	3	14589	3	1	false	0.5351899274240102	0.7379987420267929	0.0	cellular_component
GO:0044248	16515	2055	3	1	8923	3	2	false	0.5440528748637141	0.744768056814531	0.0	cellular catabolic process
GO:0043632	16515	602	3	1	1103	1	1	false	0.5457842248411829	0.744768056814531	0.0	modification-dependent macromolecule catabolic process
GO:0003674	16515	11969	3	3	14589	3	1	false	0.5521759367843886	0.7495859867228488	0.0	molecular_function
GO:0055002	16515	141	3	1	252	1	2	false	0.5595238095237425	0.7556455571918584	1.6364738401455845E-74	striated muscle cell development
GO:0061640	16515	92	3	1	163	1	1	false	0.564417177914114	0.7583451313512711	5.277687342196373E-48	cytoskeleton-dependent cytokinesis
GO:0005813	16515	560	3	2	738	2	2	false	0.5755406265051445	0.7693451231854482	2.5063700121632144E-176	centrosome
GO:0009056	16515	2357	3	1	9406	3	1	false	0.5791558615010455	0.770247897021695	0.0	catabolic process
GO:0005911	16515	453	3	1	776	1	1	false	0.5837628865982845	0.7708422829853244	4.8883159172596333E-228	cell-cell junction
GO:0033365	16515	1178	3	1	2012	1	1	false	0.5854870775346548	0.7708422829853244	0.0	protein localization to organelle
GO:0001701	16515	339	3	1	571	1	1	false	0.5936952714536811	0.7763266785211694	9.130771441335421E-167	in utero embryonic development
GO:0070727	16515	2015	3	1	3370	1	2	false	0.5979228486657159	0.7763266785211694	0.0	cellular macromolecule localization
GO:0019899	16515	2163	3	1	5904	2	1	false	0.5985419429819703	0.7763266785211694	0.0	enzyme binding
GO:0043170	16515	7606	3	3	8995	3	1	false	0.6045594349971944	0.7802688274348026	0.0	macromolecule metabolic process
GO:0000209	16515	309	3	1	807	2	1	false	0.6194802918632337	0.7956070415106238	2.0409498993751335E-232	protein polyubiquitination
GO:0048731	16515	4127	3	3	4812	3	2	false	0.6307853429930377	0.8021582282451132	0.0	system development
GO:0009792	16515	587	3	1	929	1	1	false	0.6318622174382771	0.8021582282451132	1.2806725586208028E-264	embryo development ending in birth or egg hatching
GO:0019005	16515	61	3	1	155	2	1	false	0.6337662337661772	0.8021582282451132	1.1524516133981023E-44	SCF ubiquitin ligase complex
GO:0061024	16515	1951	3	1	6509	3	1	false	0.6566836850507172	0.8209721194176919	0.0	membrane organization
GO:0030036	16515	629	3	1	1519	2	2	false	0.6568672094618824	0.8209721194176919	0.0	actin cytoskeleton organization
GO:0001837	16515	127	3	1	193	1	1	false	0.6580310880828828	0.8209721194176919	2.393550388139519E-53	epithelial to mesenchymal transition
GO:0006508	16515	1639	3	1	5250	3	1	false	0.6746941525898493	0.8377718861542205	0.0	proteolysis
GO:0035239	16515	770	3	1	2445	3	2	false	0.6786615651777287	0.8387232550781364	0.0	tube morphogenesis
GO:0014704	16515	49	3	1	71	1	1	false	0.6901408450704208	0.8455858328589506	8.039111943073837E-19	intercalated disc
GO:0032446	16515	886	3	2	1066	2	1	false	0.6906693443962422	0.8455858328589506	1.8746522401419E-209	protein modification by small protein conjugation
GO:0006807	16515	8339	3	3	9406	3	1	false	0.6968018120303053	0.8491259290787907	0.0	nitrogen compound metabolic process
GO:0005622	16515	10525	3	3	11845	3	1	false	0.7015317340347604	0.8509320107273483	0.0	intracellular
GO:0071310	16515	2428	3	1	3396	1	2	false	0.7149587750292418	0.8632221154730937	0.0	cellular response to organic substance
GO:0004842	16515	423	3	1	901	2	2	false	0.7188235294113685	0.8639071775494428	1.1918074151240077E-269	ubiquitin-protein transferase activity
GO:0007165	16515	4610	3	1	12851	3	5	false	0.736323000312838	0.8778350515464725	0.0	signal transduction
GO:0034620	16515	143	3	1	194	1	2	false	0.7371134020619234	0.8778350515464725	4.497954551999792E-48	cellular response to unfolded protein
GO:0023052	16515	5095	3	1	13878	3	1	false	0.746549279549942	0.8839186576234495	0.0	signaling
GO:0000902	16515	960	3	3	1057	3	1	false	0.7489692442458236	0.8839186576234495	4.187268842637695E-140	cell morphogenesis
GO:0048856	16515	4812	3	3	5265	3	1	false	0.7634110217815065	0.8968507530807374	0.0	anatomical structure development
GO:0051146	16515	240	3	1	313	1	1	false	0.7667731629392565	0.8968507530807374	2.7637891051237353E-73	striated muscle cell differentiation
GO:0010033	16515	2958	3	1	3829	1	1	false	0.7725254635656792	0.8970281933667498	0.0	response to organic substance
GO:0007154	16515	5113	3	1	12841	3	1	false	0.7820596415246779	0.8970281933667498	0.0	cell communication
GO:0140014	16515	993	3	2	1122	2	2	false	0.7831815558103771	0.8970281933667498	3.7397162116333345E-173	mitotic nuclear division
GO:0022607	16515	2668	3	1	6683	3	2	false	0.7832232637594164	0.8970281933667498	0.0	cellular component assembly
GO:0110165	16515	10934	3	3	11845	3	1	false	0.786543683336195	0.8970281933667498	0.0	cellular anatomical entity
GO:0009987	16515	12841	3	3	13878	3	1	false	0.7921516040267216	0.8970281933667498	0.0	cellular process
GO:0044238	16515	8708	3	3	9406	3	1	false	0.7934676642863485	0.8970281933667498	0.0	primary metabolic process
GO:0034613	16515	2012	3	1	2533	1	2	false	0.7943150414545266	0.8970281933667498	0.0	cellular protein localization
GO:0051179	16515	5875	3	1	13878	3	1	false	0.808261700330652	0.9088607960799606	0.0	localization
GO:0099081	16515	1229	3	1	1510	1	1	false	0.8139072847687637	0.911133594173059	2.9472324095E-314	supramolecular polymer
GO:0044085	16515	2890	3	1	6683	3	1	false	0.817238147445301	0.911133594173059	0.0	cellular component biogenesis
GO:0016567	16515	807	3	2	886	2	1	false	0.8295290201631826	0.9209178105201434	4.584485883610353E-115	protein ubiquitination
GO:0051716	16515	5952	3	1	13037	3	2	false	0.8395267692835545	0.9280844453683177	0.0	cellular response to stimulus
GO:0030154	16515	3328	3	3	3513	3	1	false	0.8501486644184633	0.9358779415026781	6.4067112836E-314	cell differentiation
GO:0019941	16515	592	3	1	690	1	2	false	0.8579710144924482	0.9370696440353571	8.138613953273877E-122	modification-dependent protein catabolic process
GO:0008150	16515	13878	3	3	14589	3	1	false	0.8607945342954457	0.9370696440353571	0.0	biological_process
GO:0048699	16515	1380	3	3	1450	3	1	false	0.8619610084447369	0.9370696440353571	3.2946673344839256E-121	generation of neurons
GO:0005488	16515	9221	3	2	11969	3	1	false	0.8660900684948571	0.9376677601060023	0.0	binding
GO:0071704	16515	8995	3	3	9406	3	1	false	0.874545178066278	0.9429252537175508	0.0	organic substance metabolic process
GO:0048514	16515	544	3	1	834	2	2	false	0.8793618166691358	0.9442327703578426	3.51874571010287E-233	blood vessel morphogenesis
GO:0050896	16515	7281	3	1	13878	3	1	false	0.8926121448533996	0.9545484977615947	0.0	response to stimulus
GO:0003824	16515	6357	3	1	11969	3	1	false	0.8969480880533758	0.9552861750812377	0.0	catalytic activity
GO:0008104	16515	2531	3	1	2808	1	1	false	0.9013532763532341	0.9560913295730662	0.0	protein localization
GO:0006986	16515	179	3	1	197	1	1	false	0.9086294416243469	0.9599230391353987	7.140022202382867E-26	response to unfolded protein
GO:0000280	16515	1122	3	2	1165	2	1	false	0.9275120569891433	0.9759363812496207	1.861771880780646E-79	nuclear division
GO:0043229	16515	9004	3	2	10673	3	2	false	0.9343130735760479	0.9791601011076982	0.0	intracellular organelle
GO:0043226	16515	9283	3	2	10934	3	1	false	0.938509850624058	0.9796397643964271	0.0	organelle
GO:0031625	16515	285	3	1	301	1	1	false	0.9468438538205918	0.979774885445243	6.914283224319179E-27	ubiquitin protein ligase binding
GO:0030016	16515	214	3	1	225	1	1	false	0.9511111111111159	0.979774885445243	6.839113893720555E-19	myofibril
GO:0014706	16515	338	3	1	353	1	1	false	0.9575070821529723	0.979774885445243	1.0736582831189132E-26	striated muscle tissue development
GO:0016032	16515	865	3	1	901	1	1	false	0.9600443951157176	0.979774885445243	3.222404924236653E-65	viral process
GO:0120036	16515	1437	3	3	1456	3	1	false	0.9613340703601524	0.979774885445243	1.0870553178834464E-43	plasma membrane bounded cell projection organization
GO:0043227	16515	7507	3	1	9283	2	1	false	0.9634142970128743	0.979774885445243	0.0	membrane-bounded organelle
GO:0043231	16515	7335	3	1	9029	2	2	false	0.9648164902476057	0.979774885445243	0.0	intracellular membrane-bounded organelle
GO:0043009	16515	571	3	1	587	1	1	false	0.9727427597954765	0.9840100504494782	1.2941493882636457E-31	chordate embryonic development
GO:0120039	16515	616	3	3	618	3	1	false	0.9903069975291039	0.9951179820991242	5.24513120695616E-6	plasma membrane bounded cell projection morphogenesis
GO:0006511	16515	587	3	1	592	1	1	false	0.9915540540541602	0.9951179820991242	1.6785235000588023E-12	ubiquitin-dependent protein catabolic process
GO:0099512	16515	1223	3	1	1229	1	1	false	0.995117982099124	0.9951179820991242	2.1150941658829377E-16	supramolecular fiber
GO:0000000	16515	14589	3	3	0	0	0	true	1.0	1.0	1.0	Gene Ontology
