## Supplementary File S5 for "PIGNON: A protein-protein interaction-guided functional enrichment analysis for quantitative proteomics": table-mcl2_cluster1030-Parent-Child-Union-Benjamini-Hochberg.txt

ID	Pop.total	Pop.term	Study.total	Study.term	Pop.family	Study.family	nparents	is.trivial	p	p.adjusted	p.min	name
GO:0071763	16515	4	3	1	1951	1	2	false	0.002050230650948123	0.299333675038426	1.6615697206148122E-12	nuclear membrane organization
GO:0018195	16515	19	3	1	1150	1	1	false	0.016521739130434098	0.4594405594405545	9.925729886906803E-42	peptidyl-arginine modification
GO:0005811	16515	75	3	1	4526	1	1	false	0.016570923552854354	0.4594405594405545	3.046281977573609E-165	lipid droplet
GO:1904047	16515	10	3	1	582	1	3	false	0.017182130584192344	0.4594405594405545	8.79623583137334E-22	S-adenosyl-L-methionine binding
GO:0007029	16515	48	3	1	4903	2	2	false	0.019485984026333465	0.4594405594405545	1.1271386227654704E-116	endoplasmic reticulum organization
GO:0006998	16515	46	3	1	2136	1	3	false	0.02153558052435185	0.4594405594405545	6.178175412058076E-96	nuclear envelope organization
GO:0008276	16515	74	3	1	3217	1	3	false	0.023002797637560676	0.4594405594405545	2.165786603583499E-152	protein methyltransferase activity
GO:0006457	16515	213	3	1	12841	2	1	false	0.032901111873548654	0.4594405594405545	0.0	protein folding
GO:0032259	16515	335	3	1	9406	1	1	false	0.03561556453331331	0.4594405594405545	0.0	methylation
GO:0035966	16515	197	3	1	4840	1	2	false	0.04070247933870015	0.4594405594405545	0.0	response to topologically incorrect protein
GO:0008213	16515	160	3	1	3764	1	1	false	0.042507970244376574	0.4594405594405545	1.1437914655462367E-286	protein alkylation
GO:0043414	16515	284	3	1	6663	1	3	false	0.0426234428935404	0.4594405594405545	0.0	macromolecule methylation
GO:0019894	16515	43	3	1	957	1	1	false	0.044932079414832904	0.4594405594405545	1.0421416402732782E-75	kinesin binding
GO:0006997	16515	119	3	1	4814	2	1	false	0.04883308785548781	0.4594405594405545	1.4677403379619203E-241	nucleus organization
GO:0043393	16515	180	3	1	5929	2	2	false	0.059801783998477305	0.4594405594405545	0.0	regulation of protein binding
GO:0016741	16515	177	3	1	2841	1	1	false	0.06230200633585062	0.4594405594405545	5.1519296440650425E-287	transferase activity, transferring one-carbon groups
GO:0005783	16515	543	3	1	8452	1	3	false	0.0642451490769298	0.4594405594405545	0.0	endoplasmic reticulum
GO:0005635	16515	446	3	1	6747	1	3	false	0.06610345338672032	0.4594405594405545	0.0	nuclear envelope
GO:0005788	16515	279	3	1	4185	1	2	false	0.0666666666665918	0.4594405594405545	0.0	endoplasmic reticulum lumen
GO:1901681	16515	213	3	1	9221	3	1	false	0.06771708627803809	0.4594405594405545	0.0	sulfur compound binding
GO:0008144	16515	217	3	1	9221	3	1	false	0.0689586125887841	0.4594405594405545	0.0	drug binding
GO:0034969	16515	9	3	1	130	1	2	false	0.06923076923076849	0.4594405594405545	4.542020544215451E-14	histone arginine methylation
GO:0018216	16515	13	3	1	166	1	2	false	0.07831325301205258	0.4971189104243338	1.3876025120858427E-19	peptidyl-arginine methylation
GO:0031965	16515	279	3	1	3270	1	2	false	0.08532110091743372	0.5190366972477218	0.0	nuclear membrane
GO:0016273	16515	11	3	1	121	1	2	false	0.0909090909090917	0.5286373333206735	7.832387134463379E-16	arginine N-methyltransferase activity
GO:0051098	16515	310	3	1	9563	3	2	false	0.09414089497491447	0.5286373333206735	0.0	regulation of binding
GO:0001882	16515	386	3	1	3769	1	4	false	0.10241443353660822	0.5485418529470631	0.0	nucleoside binding
GO:0016569	16515	437	3	1	4154	1	2	false	0.10519980741450526	0.5485418529470631	0.0	covalent chromatin modification
GO:0016570	16515	421	3	1	3779	1	2	false	0.1114051336332747	0.5608672244985553	0.0	histone modification
GO:0008469	16515	7	3	1	56	1	3	false	0.12500000000000175	0.6083333333333418	4.3118800055536755E-9	histone-arginine N-methyltransferase activity
GO:0010256	16515	473	3	1	6509	2	1	false	0.1400668527317398	0.6444187773284256	0.0	endomembrane system organization
GO:0048037	16515	463	3	1	9221	3	1	false	0.14321217719671764	0.6444187773284256	0.0	cofactor binding
GO:0016274	16515	11	3	1	74	1	3	false	0.14864864864864794	0.6444187773284256	2.39244620176399E-13	protein-arginine N-methyltransferase activity
GO:0051259	16515	214	3	1	1426	1	1	false	0.1500701262271676	0.6444187773284256	4.660594435365237E-261	protein complex oligomerization
GO:0006458	16515	37	3	1	213	1	1	false	0.17370892018779543	0.7246143527833753	2.701524799415971E-42	'de novo' protein folding
GO:0042802	16515	603	3	1	5904	2	1	false	0.1938524437757364	0.7709048821427821	0.0	identical protein binding
GO:0031975	16515	1126	3	1	10934	2	1	false	0.19536630574851327	0.7709048821427821	0.0	envelope
GO:0006325	16515	713	3	1	6509	2	2	false	0.2070971090742691	0.7754336178893195	0.0	chromatin organization
GO:1901265	16515	685	3	1	3307	1	2	false	0.20713637738139357	0.7754336178893195	0.0	nucleoside phosphate binding
GO:0034504	16515	259	3	1	1178	1	1	false	0.2198641765703609	0.8008499572876674	1.18690245734131E-268	protein localization to nucleus
GO:0071840	16515	6683	3	2	13878	2	1	false	0.23187581903376142	0.8008499572876674	0.0	cellular component organization or biogenesis
GO:0031967	16515	1126	3	1	9029	2	3	false	0.23387822912926962	0.8008499572876674	0.0	organelle envelope
GO:0035639	16515	360	3	1	1526	1	2	false	0.23591087811289027	0.8008499572876674	0.0	purine ribonucleoside triphosphate binding
GO:0097367	16515	811	3	1	9221	3	1	false	0.24135204192231074	0.8008499572876674	0.0	carbohydrate derivative binding
GO:0046983	16515	799	3	1	5904	2	1	false	0.2523690356331033	0.8021176705623991	0.0	protein dimerization activity
GO:0016043	16515	6509	3	2	12854	2	2	false	0.256400585566798	0.8021176705623991	0.0	cellular component organization
GO:0061077	16515	55	3	1	213	1	1	false	0.2582159624413203	0.8021176705623991	2.3336692851358936E-52	chaperone-mediated protein folding
GO:0016571	16515	126	3	1	455	1	2	false	0.2769230769230735	0.8423076923076819	6.139581693570209E-116	histone methylation
GO:0008092	16515	957	3	1	5904	2	1	false	0.297935698948446	0.8877267764586351	0.0	cytoskeletal protein binding
GO:0018193	16515	1150	3	1	3764	1	1	false	0.3055260361314704	0.8921360255038935	0.0	peptidyl-amino acid modification
GO:0036094	16515	1120	3	1	9221	3	1	false	0.32194910748640265	0.9216582292747998	0.0	small molecule binding
GO:0042054	16515	50	3	1	149	1	2	false	0.3355704697986736	0.9373277621137225	7.452060555477876E-41	histone methyltransferase activity
GO:0031090	16515	3159	3	1	9284	1	2	false	0.3402628177536116	0.9373277621137225	0.0	organelle membrane
GO:0035241	16515	4	3	1	11	1	2	false	0.36363636363636415	0.9827965767149227	0.003030303030303028	protein-arginine omega-N monomethyltransferase activity
GO:0016817	16515	1312	3	1	3358	1	1	false	0.3907087552116796	0.9827965767149227	0.0	hydrolase activity, acting on acid anhydrides
GO:0051276	16515	1114	3	1	4814	2	1	false	0.4093038941833995	0.9827965767149227	0.0	chromosome organization
GO:0016887	16515	525	3	1	1279	1	1	false	0.4104769351055277	0.9827965767149227	0.0	ATPase activity
GO:0008170	16515	75	3	1	175	1	1	false	0.42857142857144803	0.9827965767149227	2.0590904604418873E-51	N-methyltransferase activity
GO:0005773	16515	3678	3	1	8452	1	2	false	0.4351632749624206	0.9827965767149227	0.0	vacuole
GO:0035242	16515	5	3	1	11	1	2	false	0.45454545454545536	0.9827965767149227	0.002164502164502161	protein-arginine omega-N asymmetric methyltransferase activity
GO:0043933	16515	1711	3	1	6509	2	1	false	0.4566644189757515	0.9827965767149227	0.0	protein-containing complex subunit organization
GO:0005488	16515	9221	3	3	11969	3	1	false	0.4572229480303556	0.9827965767149227	0.0	binding
GO:0005634	16515	3375	3	1	7335	1	1	false	0.46012269938630634	0.9827965767149227	0.0	nucleus
GO:0051641	16515	2730	3	1	5875	1	1	false	0.46468085106490864	0.9827965767149227	0.0	cellular localization
GO:0033036	16515	2808	3	1	5875	1	1	false	0.47795744680895536	0.9827965767149227	0.0	macromolecule localization
GO:0043168	16515	1438	3	1	2941	1	1	false	0.4889493369593451	0.9827965767149227	0.0	anion binding
GO:0006950	16515	3575	3	1	7281	1	1	false	0.4910039829684965	0.9827965767149227	0.0	response to stress
GO:0065003	16515	1426	3	1	2900	1	2	false	0.49172413793162234	0.9827965767149227	0.0	protein-containing complex assembly
GO:0051085	16515	30	3	1	59	1	2	false	0.5084745762711843	0.9827965767149227	1.6911233892144686E-17	chaperone cofactor-dependent protein refolding
GO:0061024	16515	1951	3	1	6509	2	1	false	0.5096665361329968	0.9827965767149227	0.0	membrane organization
GO:0032553	16515	508	3	1	984	1	2	false	0.5162601626016138	0.9827965767149227	4.045169191954127E-295	ribonucleotide binding
GO:0043412	16515	3949	3	1	7606	1	1	false	0.5191953720732142	0.9827965767149227	0.0	macromolecule modification
GO:0042221	16515	3829	3	1	7281	1	1	false	0.5258893009187912	0.9827965767149227	0.0	response to chemical
GO:0012505	16515	3456	3	1	10934	2	3	false	0.5322708642390094	0.9827965767149227	0.0	endomembrane system
GO:0003824	16515	6357	3	2	11969	3	1	false	0.5466266953838821	0.9827965767149227	0.0	catalytic activity
GO:0006996	16515	4814	3	2	6509	2	1	false	0.5469657491843531	0.9827965767149227	0.0	organelle organization
GO:0003674	16515	11969	3	3	14589	3	1	false	0.5521759367843886	0.9827965767149227	0.0	molecular_function
GO:0019919	16515	5	3	1	9	1	1	false	0.5555555555555552	0.9827965767149227	0.007936507936507915	peptidyl-arginine methylation, to asymmetrical-dimethyl arginine
GO:0006479	16515	160	3	1	284	1	2	false	0.5633802816901741	0.9827965767149227	6.647675853046176E-84	protein methylation
GO:0050662	16515	268	3	1	463	1	1	false	0.5788336933046584	0.9827965767149227	3.618276789168254E-136	coenzyme binding
GO:0065009	16515	3314	3	1	13061	3	2	false	0.5844247371006234	0.9827965767149227	0.0	regulation of molecular function
GO:0033365	16515	1178	3	1	2012	1	1	false	0.5854870775346548	0.9827965767149227	0.0	protein localization to organelle
GO:0019538	16515	5250	3	1	8935	1	3	false	0.5875769445978096	0.9827965767149227	0.0	protein metabolic process
GO:0031974	16515	3948	3	1	10934	2	1	false	0.5917966410028784	0.9827965767149227	0.0	membrane-enclosed lumen
GO:0070727	16515	2015	3	1	3370	1	2	false	0.5979228486657159	0.9827965767149227	0.0	cellular macromolecule localization
GO:0000166	16515	685	3	1	1120	1	2	false	0.61160714285689	0.9827965767149227	4.9E-324	nucleotide binding
GO:0022607	16515	2668	3	1	6683	2	2	false	0.6391015761751991	0.9827965767149227	0.0	cellular component assembly
GO:0051179	16515	5875	3	1	13878	2	1	false	0.6674714852900016	0.9827965767149227	0.0	localization
GO:0044267	16515	4687	3	1	7022	1	2	false	0.6674736542281041	0.9827965767149227	0.0	cellular protein metabolic process
GO:0008757	16515	117	3	1	175	1	1	false	0.6685714285714676	0.9827965767149227	8.298799414110994E-48	S-adenosylmethionine-dependent methyltransferase activity
GO:0043233	16515	3948	3	1	9283	2	2	false	0.6697388258474452	0.9827965767149227	0.0	organelle lumen
GO:0044085	16515	2890	3	1	6683	2	1	false	0.6779129683640159	0.9827965767149227	0.0	cellular component biogenesis
GO:0043167	16515	2941	3	1	9221	3	1	false	0.6841516008178558	0.9827965767149227	0.0	ion binding
GO:0070013	16515	3948	3	1	9004	2	2	false	0.6847134177537803	0.9827965767149227	0.0	intracellular organelle lumen
GO:1901564	16515	6170	3	1	9003	1	2	false	0.6853271131903249	0.9827965767149227	0.0	organonitrogen compound metabolic process
GO:0016740	16515	2841	3	1	6357	2	1	false	0.6941291458980873	0.9827965767149227	0.0	transferase activity
GO:0036211	16515	3764	3	1	5415	1	2	false	0.6951061865182656	0.9827965767149227	0.0	protein modification process
GO:0005515	16515	5904	3	2	9221	3	1	false	0.7049167554548422	0.9827965767149227	0.0	protein binding
GO:0043229	16515	9004	3	2	10673	2	2	false	0.711689257491939	0.9827965767149227	0.0	intracellular organelle
GO:0044260	16515	6589	3	1	9167	1	2	false	0.7187738627761757	0.9827965767149227	0.0	cellular macromolecule metabolic process
GO:0043226	16515	9283	3	2	10934	2	1	false	0.7207945543817764	0.9827965767149227	0.0	organelle
GO:1901363	16515	3236	3	1	9221	3	1	false	0.7266104032693013	0.9827965767149227	0.0	heterocyclic compound binding
GO:0140096	16515	3053	3	1	6357	2	1	false	0.7299075076966711	0.9827965767149227	0.0	catalytic activity, acting on a protein
GO:0097159	16515	3307	3	1	9221	3	1	false	0.7362266794760215	0.9827965767149227	0.0	organic cyclic compound binding
GO:0043228	16515	4536	3	1	9283	2	1	false	0.7385328993778939	0.9827965767149227	0.0	non-membrane-bounded organelle
GO:0017076	16515	509	3	1	685	1	1	false	0.7430656934307991	0.9827965767149227	8.692066618454418E-169	purine nucleotide binding
GO:0043232	16515	4526	3	1	9010	2	2	false	0.7523530606771349	0.9827965767149227	0.0	intracellular non-membrane-bounded organelle
GO:0042803	16515	603	3	1	799	1	2	false	0.7546933667082819	0.9827965767149227	1.4553087568464765E-192	protein homodimerization activity
GO:0019001	16515	386	3	1	509	1	1	false	0.7583497053044234	0.9827965767149227	1.399494660464006E-121	guanyl nucleotide binding
GO:0071944	16515	5612	3	1	10934	2	1	false	0.7631083725987806	0.9827965767149227	0.0	cell periphery
GO:0005737	16515	6076	3	1	11683	2	2	false	0.7696903841589504	0.9827965767149227	0.0	cytoplasm
GO:0010033	16515	2958	3	1	3829	1	1	false	0.7725254635656792	0.9827965767149227	0.0	response to organic substance
GO:0050896	16515	7281	3	1	13878	2	1	false	0.7740539987858934	0.9827965767149227	0.0	response to stimulus
GO:0051260	16515	166	3	1	214	1	1	false	0.7757009345794129	0.9827965767149227	5.180063649419843E-49	protein homooligomerization
GO:0016787	16515	3358	3	1	6357	2	1	false	0.7774784920661009	0.9827965767149227	0.0	hydrolase activity
GO:0032561	16515	386	3	1	492	1	2	false	0.7845528455284145	0.9827965767149227	1.0416129082549764E-110	guanyl ribonucleotide binding
GO:0005622	16515	10525	3	2	11845	2	1	false	0.7895315334192725	0.9827965767149227	0.0	intracellular
GO:0034613	16515	2012	3	1	2533	1	2	false	0.7943150414545266	0.9827965767149227	0.0	cellular protein localization
GO:0006464	16515	3764	3	1	4687	1	2	false	0.8030723277178098	0.9852820155193297	0.0	cellular protein modification process
GO:0035247	16515	9	3	1	11	1	1	false	0.81818181818182	0.9926114500438921	0.018181818181818195	peptidyl-arginine omega-N-methylation
GO:0016020	16515	6329	3	1	10934	2	1	false	0.8226437359952804	0.9926114500438921	0.0	membrane
GO:0043170	16515	7606	3	1	8995	1	1	false	0.8455808782695051	0.9931147088163584	0.0	macromolecule metabolic process
GO:0035246	16515	11	3	1	13	1	1	false	0.8461538461538451	0.9931147088163584	0.01282051282051281	peptidyl-arginine N-methylation
GO:0110165	16515	10934	3	2	11845	2	1	false	0.8520889902826382	0.9931147088163584	0.0	cellular anatomical entity
GO:0009987	16515	12841	3	2	13878	2	1	false	0.8561333170471993	0.9931147088163584	0.0	cellular process
GO:0005886	16515	5537	3	1	6400	1	2	false	0.8651562500031486	0.9931147088163584	0.0	plasma membrane
GO:0006807	16515	8339	3	1	9406	1	1	false	0.8865617690907434	0.9931147088163584	0.0	nitrogen compound metabolic process
GO:0008152	16515	9406	3	1	13878	2	1	false	0.8961792902955413	0.9931147088163584	0.0	metabolic process
GO:0044237	16515	8863	3	1	13059	2	2	false	0.8967759585791586	0.9931147088163584	0.0	cellular metabolic process
GO:0008104	16515	2531	3	1	2808	1	1	false	0.9013532763532341	0.9931147088163584	0.0	protein localization
GO:0065007	16515	9584	3	1	13878	2	1	false	0.9042804921127321	0.9931147088163584	0.0	biological regulation
GO:0005575	16515	11845	3	2	14589	3	1	false	0.9071973142816022	0.9931147088163584	0.0	cellular_component
GO:0006986	16515	179	3	1	197	1	1	false	0.9086294416243469	0.9931147088163584	7.140022202382867E-26	response to unfolded protein
GO:0051084	16515	34	3	1	37	1	1	false	0.918918918918922	0.9931147088163584	1.287001287001289E-4	'de novo' posttranslational protein folding
GO:0044238	16515	8708	3	1	9406	1	1	false	0.9257920476364541	0.9931147088163584	0.0	primary metabolic process
GO:0005525	16515	360	3	1	386	1	3	false	0.9326424870466486	0.9931147088163584	5.349837600433E-41	GTP binding
GO:0032555	16515	492	3	1	525	1	2	false	0.9371428571429744	0.9931147088163584	4.163968031458112E-53	purine ribonucleotide binding
GO:0071704	16515	8995	3	1	9406	1	1	false	0.9563044864969051	0.9931147088163584	0.0	organic substance metabolic process
GO:0043227	16515	7507	3	1	9283	2	1	false	0.9634142970128743	0.9931147088163584	0.0	membrane-bounded organelle
GO:0043231	16515	7335	3	1	9029	2	2	false	0.9648164902476057	0.9931147088163584	0.0	intracellular membrane-bounded organelle
GO:0017111	16515	1279	3	1	1312	1	1	false	0.9748475609753142	0.9931147088163584	1.671504200825845E-66	nucleoside-triphosphatase activity
GO:0001883	16515	379	3	1	386	1	1	false	0.9818652849739091	0.9931147088163584	4.169467267287772E-15	purine nucleoside binding
GO:0032549	16515	379	3	1	386	1	1	false	0.9818652849739091	0.9931147088163584	4.169467267287772E-15	ribonucleoside binding
GO:0032550	16515	376	3	1	382	1	2	false	0.9842931937172521	0.9931147088163584	2.410394908023963E-13	purine ribonucleoside binding
GO:0008168	16515	175	3	1	177	1	1	false	0.9887005649717618	0.9931147088163584	6.420133538778114E-5	methyltransferase activity
GO:0008150	16515	13878	3	2	14589	3	1	false	0.9931147088163584	0.9931147088163584	0.0	biological_process
GO:0000000	16515	14589	3	3	0	0	0	true	1.0	1.0	1.0	Gene Ontology
GO:0016462	16515	1312	3	1	1312	1	1	true	1.0	1.0	1.0	pyrophosphatase activity
GO:0016818	16515	1312	3	1	1312	1	1	true	1.0	1.0	1.0	hydrolase activity, acting on acid anhydrides, in phosphorus-containing anhydrides
