## Supplementary File S5 for "PIGNON: A protein-protein interaction-guided functional enrichment analysis for quantitative proteomics": table-mcl2_cluster1034-Parent-Child-Union-Benjamini-Hochberg.txt

ID	Pop.total	Pop.term	Study.total	Study.term	Pop.family	Study.family	nparents	is.trivial	p	p.adjusted	p.min	name
GO:0009403	16515	4	3	1	4607	1	3	false	8.682439765605242E-4	0.2222704579994942	5.3346280763711296E-14	toxin biosynthetic process
GO:0009404	16515	13	3	1	8863	2	2	false	0.002931557796481253	0.28764044943830075	3.016855016107762E-42	toxin metabolic process
GO:0044550	16515	25	3	1	4773	1	2	false	0.00523779593546399	0.28764044943830075	1.7709389739508362E-67	secondary metabolite biosynthetic process
GO:0048280	16515	8	3	1	1460	1	2	false	0.005479452054796619	0.28764044943830075	1.990860870846195E-21	vesicle fusion with Golgi apparatus
GO:0070813	16515	5	3	1	808	1	3	false	0.0061881188118810704	0.28764044943830075	3.527844057606637E-13	hydrogen sulfide metabolic process
GO:1990668	16515	6	3	1	890	1	1	false	0.006741573033710173	0.28764044943830075	1.4734220017091415E-15	vesicle fusion with endoplasmic reticulum-Golgi intermediate compartment (ERGIC) membrane
GO:0019748	16515	51	3	1	9406	2	1	false	0.010815316566463546	0.3955315772878097	4.03614147158814E-137	secondary metabolic process
GO:0031201	16515	49	3	1	6363	2	2	false	0.015343439405202514	0.41867380315199554	3.0559130313692853E-124	SNARE complex
GO:0070814	16515	3	3	1	171	1	3	false	0.017543859649123226	0.41867380315199554	1.2212920048118077E-6	hydrogen sulfide biosynthetic process
GO:1902116	16515	30	3	1	1056	1	3	false	0.02840909090909496	0.41867380315199554	7.8402840003556084E-59	negative regulation of organelle assembly
GO:0021510	16515	92	3	1	3231	1	2	false	0.028474156607812755	0.41867380315199554	6.365220888713694E-181	spinal cord development
GO:0044088	16515	37	3	1	1271	1	2	false	0.02911093627065192	0.41867380315199554	3.2743920272299767E-72	regulation of vacuole organization
GO:0005484	16515	35	3	1	1151	1	2	false	0.030408340573415234	0.41867380315199554	1.2687574752172342E-67	SNAP receptor activity
GO:0007033	16515	150	3	1	4814	1	1	false	0.03115911923563879	0.41867380315199554	2.5103436758205805E-289	vacuole organization
GO:1901565	16515	1167	3	2	6503	2	2	false	0.03218167816256006	0.41867380315199554	0.0	organonitrogen compound catabolic process
GO:0061008	16515	135	3	1	4127	1	1	false	0.03271141264837091	0.41867380315199554	1.9121198919609284E-257	hepaticobiliary system development
GO:0016782	16515	47	3	1	2841	2	1	false	0.03281898359531662	0.41867380315199554	1.8436461033797474E-103	transferase activity, transferring sulfur-containing groups
GO:0033116	16515	67	3	1	1906	1	2	false	0.0351521511017563	0.41867380315199554	2.0112641133126815E-125	endoplasmic reticulum-Golgi intermediate compartment membrane
GO:0044273	16515	41	3	1	2296	2	2	false	0.03540305010893636	0.41867380315199554	7.596385192116603E-89	sulfur compound catabolic process
GO:0044272	16515	168	3	1	4689	1	2	false	0.035828534868854574	0.41867380315199554	9.4621916935E-314	sulfur compound biosynthetic process
GO:0000149	16515	108	3	1	5904	2	1	false	0.03625378579717717	0.41867380315199554	1.8446847592715733E-233	SNARE binding
GO:0005793	16515	120	3	1	8452	3	2	false	0.0419964947707872	0.41867380315199554	9.09653055930392E-273	endoplasmic reticulum-Golgi intermediate compartment
GO:0048208	16515	64	3	1	1435	1	4	false	0.044599303135889376	0.41867380315199554	4.8331488906094367E-113	COPII vesicle coating
GO:1901575	16515	1956	3	2	9133	2	2	false	0.045849673959131886	0.41867380315199554	0.0	organic substance catabolic process
GO:0006901	16515	68	3	1	1460	1	2	false	0.04657534246577155	0.41867380315199554	8.068134544526177E-119	vesicle coating
GO:0048194	16515	77	3	1	1614	1	3	false	0.04770755886001572	0.41867380315199554	8.982841650563672E-134	Golgi vesicle budding
GO:0016874	16515	155	3	1	6357	2	1	false	0.04817437366535955	0.41867380315199554	9.95913586E-316	ligase activity
GO:0030660	16515	103	3	1	2133	1	3	false	0.04828879512427998	0.41867380315199554	1.5732936989940488E-178	Golgi-associated vesicle membrane
GO:0048770	16515	105	3	1	2016	1	1	false	0.052083333333290925	0.41867380315199554	1.8178611150336747E-178	pigment granule
GO:0044248	16515	2055	3	2	8923	2	2	false	0.05301993043513357	0.41867380315199554	0.0	cellular catabolic process
GO:0000096	16515	33	3	1	569	1	2	false	0.05799648506151495	0.41867380315199554	2.6970032134927334E-54	sulfur amino acid metabolic process
GO:0006888	16515	196	3	1	6555	2	3	false	0.05891204374516263	0.41867380315199554	0.0	endoplasmic reticulum to Golgi vesicle-mediated transport
GO:0009056	16515	2357	3	2	9406	2	1	false	0.06277274123367023	0.41867380315199554	0.0	catabolic process
GO:0006903	16515	418	3	1	12903	2	3	false	0.06374409064127819	0.41867380315199554	0.0	vesicle targeting
GO:0072001	16515	266	3	1	4127	1	2	false	0.06445359825530372	0.41867380315199554	0.0	renal system development
GO:0000098	16515	10	3	1	155	1	3	false	0.06451612903225779	0.41867380315199554	6.09802519536982E-16	sulfur amino acid catabolic process
GO:0006520	16515	297	3	1	8872	2	3	false	0.06583520694713779	0.41867380315199554	0.0	cellular amino acid metabolic process
GO:0050667	16515	11	3	1	167	1	2	false	0.06586826347305183	0.41867380315199554	1.9833576026043246E-17	homocysteine metabolic process
GO:0030666	16515	151	3	1	2247	1	4	false	0.06720071206050801	0.41867380315199554	1.2112896445731883E-239	endocytic vesicle membrane
GO:0010639	16515	353	3	1	4930	1	3	false	0.07160243407723853	0.41867380315199554	0.0	negative regulation of organelle organization
GO:0006790	16515	325	3	1	8863	2	1	false	0.07199794723744472	0.41867380315199554	0.0	sulfur compound metabolic process
GO:0001655	16515	304	3	1	4127	1	1	false	0.07366125514893294	0.41867380315199554	0.0	urogenital system development
GO:0061919	16515	485	3	1	12841	2	1	false	0.074115572660354	0.41867380315199554	0.0	process utilizing autophagic mechanism
GO:0030662	16515	169	3	1	2223	1	4	false	0.07602339181289056	0.41867380315199554	6.97925402456573E-259	coated vesicle membrane
GO:0051129	16515	622	3	1	8126	1	3	false	0.076544425301623	0.41867380315199554	0.0	negative regulation of cellular component organization
GO:0060090	16515	370	3	1	9221	2	1	false	0.0786456972101133	0.41867380315199554	0.0	molecular adaptor activity
GO:0030674	16515	244	3	1	5953	2	2	false	0.08030208406676102	0.41867380315199554	0.0	protein-macromolecule adaptor activity
GO:0001822	16515	257	3	1	3125	1	2	false	0.08224000000000815	0.41867380315199554	0.0	kidney development
GO:0005798	16515	166	3	1	2016	1	1	false	0.0823412698411962	0.41867380315199554	2.7761336944760134E-248	Golgi-associated vesicle
GO:0030658	16515	192	3	1	2267	1	4	false	0.08469342743706486	0.41867380315199554	8.308321064940812E-285	transport vesicle membrane
GO:0019882	16515	218	3	1	2527	1	1	false	0.0862683023346665	0.41867380315199554	1.245E-321	antigen processing and presentation
GO:0044087	16515	839	3	1	9710	1	2	false	0.08640576725030483	0.41867380315199554	0.0	regulation of cellular component biogenesis
GO:1902115	16515	175	3	1	1973	1	3	false	0.0886974151039693	0.41867380315199554	7.218153431435595E-256	regulation of organelle assembly
GO:0030137	16515	27	3	1	298	1	2	false	0.09060402684564618	0.41867380315199554	5.761738555582132E-39	COPI-coated vesicle
GO:0016242	16515	30	3	1	329	1	3	false	0.0911854103343455	0.41867380315199554	3.1621181853558217E-43	negative regulation of macroautophagy
GO:0045732	16515	208	3	1	2261	1	4	false	0.09199469261388316	0.41867380315199554	9.025196788098255E-301	positive regulation of protein catabolic process
GO:2000785	16515	33	3	1	354	1	4	false	0.09322033898306151	0.41867380315199554	3.0911895026883726E-47	regulation of autophagosome assembly
GO:1902902	16515	12	3	1	124	1	4	false	0.09677419354838523	0.42714126807563135	6.279567969950557E-17	negative regulation of autophagosome assembly
GO:0030133	16515	367	3	1	3629	1	2	false	0.10112978782020375	0.4388004352876637	0.0	transport vesicle
GO:0000045	16515	88	3	1	774	1	6	false	0.11369509043924864	0.47364778453387735	1.962705156146921E-118	autophagosome assembly
GO:0042176	16515	371	3	1	3259	1	3	false	0.11383860079786708	0.47364778453387735	0.0	regulation of protein catabolic process
GO:0010507	16515	73	3	1	622	1	3	false	0.11736334405146205	0.47364778453387735	4.1144563758377595E-97	negative regulation of autophagy
GO:0098796	16515	1005	3	1	8532	1	2	false	0.11779184247541293	0.47364778453387735	0.0	membrane protein complex
GO:0031330	16515	223	3	1	3652	2	4	false	0.11841194613346934	0.47364778453387735	0.0	negative regulation of cellular catabolic process
GO:0048207	16515	64	3	1	524	1	2	false	0.12213740458017815	0.47718585675398695	6.441615747202251E-84	vesicle targeting, rough ER to cis-Golgi
GO:0006890	16515	83	3	1	665	1	1	false	0.12481203007517282	0.47718585675398695	4.191679366142009E-108	retrograde vesicle-mediated transport, Golgi to endoplasmic reticulum
GO:0017144	16515	582	3	1	8863	2	1	false	0.1270273724357088	0.47718585675398695	0.0	drug metabolic process
GO:0009092	16515	4	3	1	31	1	1	false	0.12903225806451574	0.47718585675398695	3.178134435086601E-5	homoserine metabolic process
GO:0048732	16515	406	3	1	3125	1	1	false	0.12992000000001813	0.47718585675398695	0.0	gland development
GO:0009895	16515	278	3	1	3950	2	3	false	0.13582275275569541	0.47718585675398695	0.0	negative regulation of catabolic process
GO:0030135	16515	274	3	1	2016	1	1	false	0.13591269841258904	0.47718585675398695	0.0	coated vesicle
GO:0098793	16515	525	3	1	10934	3	2	false	0.13725230836049765	0.47718585675398695	0.0	presynapse
GO:0030139	16515	279	3	1	2016	1	1	false	0.138392857142735	0.47718585675398695	0.0	endocytic vesicle
GO:0009063	16515	102	3	1	1413	2	3	false	0.13921016702465155	0.47718585675398695	1.954108733716474E-158	cellular amino acid catabolic process
GO:0070925	16515	771	3	1	5515	1	2	false	0.13980054397089461	0.47718585675398695	0.0	organelle assembly
GO:0051656	16515	691	3	1	4820	1	2	false	0.14336099585058182	0.48290019654932825	0.0	establishment of organelle localization
GO:0051649	16515	801	3	1	5310	1	3	false	0.15084745762674312	0.5015188201616395	0.0	establishment of localization in cell
GO:0042175	16515	976	3	1	6329	1	2	false	0.1542107757936786	0.5061276743997656	0.0	nuclear outer membrane-endoplasmic reticulum membrane network
GO:0016054	16515	231	3	1	2823	2	4	false	0.15698651328401883	0.5087157898823901	0.0	organic acid catabolic process
GO:0006534	16515	9	3	1	54	1	2	false	0.16666666666666763	0.5317848122182249	1.880428706003304E-10	cysteine metabolic process
GO:0019777	16515	88	3	1	523	1	1	false	0.16826003824092273	0.5317848122182249	2.586240819611921E-102	Atg12 transferase activity
GO:0005730	16515	890	3	1	5098	1	2	false	0.17457826598652001	0.5428808995665061	0.0	nucleolus
GO:0009896	16515	406	3	1	4401	2	3	false	0.17601216665632816	0.5428808995665061	0.0	positive regulation of catabolic process
GO:0012507	16515	58	3	1	318	1	4	false	0.18238993710693	0.5532626882320124	4.343065279702468E-65	ER to Golgi transport vesicle membrane
GO:0012506	16515	733	3	1	3955	1	2	false	0.18533501896324933	0.5532626882320124	0.0	vesicle membrane
GO:0048284	16515	909	3	1	4814	1	1	false	0.18882426256798787	0.5532626882320124	0.0	organelle fusion
GO:0070382	16515	199	3	1	1051	1	2	false	0.18934348239774246	0.5532626882320124	1.0115031066301945E-220	exocytic vesicle
GO:0009069	16515	31	3	1	163	1	1	false	0.19018404907975428	0.5532626882320124	4.587493016186858E-34	serine family amino acid metabolic process
GO:0042802	16515	603	3	1	5904	2	1	false	0.1938524437757364	0.5540538577116628	0.0	identical protein binding
GO:0005759	16515	457	3	1	4452	2	2	false	0.19478455935175645	0.5540538577116628	0.0	mitochondrial matrix
GO:0016740	16515	2841	3	2	6357	2	1	false	0.19968869270163794	0.5617615970507617	0.0	transferase activity
GO:0044282	16515	365	3	1	3416	2	2	false	0.20231123195900108	0.5629529932772204	0.0	small molecule catabolic process
GO:0006082	16515	1019	3	1	9265	2	3	false	0.20788174802971307	0.5722336289850166	0.0	organic acid metabolic process
GO:0008233	16515	1074	3	1	5075	1	3	false	0.21162561576334948	0.5733482642777138	0.0	peptidase activity
GO:0016783	16515	10	3	1	47	1	1	false	0.21276595744680785	0.5733482642777138	1.931222690025933E-10	sulfurtransferase activity
GO:0007417	16515	893	3	1	4127	1	2	false	0.21637993699987298	0.5770131653329946	0.0	central nervous system development
GO:0033043	16515	1180	3	1	5370	1	2	false	0.21973929236441067	0.5775222424989934	0.0	regulation of organelle organization
GO:0051128	16515	2242	3	1	10141	1	2	false	0.22108273345664592	0.5775222424989934	0.0	regulation of cellular component organization
GO:0009636	16515	467	3	1	3829	2	1	false	0.22908068627582145	0.5912886209495977	0.0	response to toxic substance
GO:0006900	16515	613	3	1	2654	1	3	false	0.23097211755843658	0.5912886209495977	0.0	vesicle budding from membrane
GO:0010035	16515	502	3	1	3829	2	1	false	0.24505076339439533	0.5927199368997655	0.0	response to inorganic substance
GO:0061650	16515	129	3	1	523	1	1	false	0.24665391969407036	0.5927199368997655	3.2239330477825634E-126	ubiquitin-like protein conjugating enzyme activity
GO:0019787	16515	523	3	1	3955	2	2	false	0.24701756674491415	0.5927199368997655	0.0	ubiquitin-like protein transferase activity
GO:0019786	16515	88	3	1	355	1	1	false	0.2478873239436739	0.5927199368997655	9.372041129483989E-86	Atg8-specific protease activity
GO:0098805	16515	1574	3	1	6329	1	1	false	0.24869647653637014	0.5927199368997655	0.0	whole membrane
GO:0019346	16515	4	3	1	16	1	3	false	0.24999999999999983	0.5927199368997655	5.494505494505489E-4	transsulfuration
GO:0046395	16515	231	3	1	923	1	2	false	0.25027085590471276	0.5927199368997655	9.663457787880477E-225	carboxylic acid catabolic process
GO:0031329	16515	772	3	1	5738	2	3	false	0.2510021444819841	0.5927199368997655	0.0	regulation of cellular catabolic process
GO:0046983	16515	799	3	1	5904	2	1	false	0.2523690356331033	0.5927199368997655	0.0	protein dimerization activity
GO:0061660	16515	88	3	1	341	1	2	false	0.2580645161290587	0.6005865102639911	5.516787924231338E-84	Atg12 ligase activity
GO:0043933	16515	1711	3	1	6509	1	1	false	0.2628667998149334	0.6051547379515471	0.0	protein-containing complex subunit organization
GO:0051247	16515	1579	3	1	5964	1	4	false	0.26475519785380186	0.6051547379515471	0.0	positive regulation of protein metabolic process
GO:1905037	16515	91	3	1	339	1	2	false	0.26843657817109906	0.6081395045292156	4.680145493990937E-85	autophagosome organization
GO:0005794	16515	859	3	1	8452	3	3	false	0.2749895077116419	0.6155693818002202	0.0	Golgi apparatus
GO:0042221	16515	3829	3	2	7281	2	1	false	0.2765253082305677	0.6155693818002202	0.0	response to chemical
GO:0009894	16515	925	3	1	6072	2	2	false	0.2814914269846535	0.6212224595523388	0.0	regulation of catabolic process
GO:0030163	16515	878	3	1	5628	2	3	false	0.2876969970022839	0.6219803859544588	0.0	protein catabolic process
GO:0030134	16515	88	3	1	298	1	2	false	0.29530201342285534	0.6219803859544588	5.752747179084125E-78	COPII-coated ER to Golgi transport vesicle
GO:0051640	16515	807	3	1	2730	1	1	false	0.295604395603829	0.6219803859544588	0.0	organelle localization
GO:0031974	16515	3948	3	2	10934	3	1	false	0.2969582104603474	0.6219803859544588	0.0	membrane-enclosed lumen
GO:0061024	16515	1951	3	1	6509	1	1	false	0.2997388231671678	0.6219803859544588	0.0	membrane organization
GO:0004792	16515	3	3	1	10	1	1	false	0.29999999999999966	0.6219803859544588	0.008333333333333312	thiosulfate sulfurtransferase activity
GO:0009057	16515	1319	3	1	8030	2	2	false	0.30155412656292	0.6219803859544588	0.0	macromolecule catabolic process
GO:0016050	16515	1460	3	1	4814	1	1	false	0.3032820938934419	0.6219803859544588	0.0	vesicle organization
GO:0005789	16515	960	3	1	3161	1	2	false	0.3037013603293256	0.6219803859544588	0.0	endoplasmic reticulum membrane
GO:0006508	16515	1639	3	1	5250	1	1	false	0.3121904761908783	0.6299212598421856	0.0	proteolysis
GO:0048193	16515	665	3	1	2128	1	1	false	0.31249999999983424	0.6299212598421856	0.0	Golgi vesicle transport
GO:0001889	16515	133	3	1	408	1	2	false	0.3259803921568666	0.6455777427973894	3.2740065621445798E-111	liver development
GO:0005623	16515	1465	3	1	11845	3	1	false	0.32706775529792936	0.6455777427973894	0.0	cell
GO:0000139	16515	665	3	1	2012	1	2	false	0.33051689860820016	0.6455777427973894	0.0	Golgi membrane
GO:0010604	16515	2560	3	1	7739	1	3	false	0.33079209200210213	0.6455777427973894	0.0	positive regulation of macromolecule metabolic process
GO:0010506	16515	312	3	1	934	1	2	false	0.3340471092076123	0.6455777427973894	1.4719553349994002E-257	regulation of autophagy
GO:0005739	16515	1076	3	1	8452	3	2	false	0.3353978116877062	0.6455777427973894	0.0	mitochondrion
GO:0008021	16515	185	3	1	537	1	2	false	0.34450651769079177	0.6503506512093811	1.7979885186985085E-149	synaptic vesicle
GO:0090114	16515	69	3	1	200	1	2	false	0.344999999999988	0.6503506512093811	1.838157867631935E-55	COPII-coated vesicle budding
GO:0044281	16515	1811	3	1	9406	2	1	false	0.34801951495834704	0.6503506512093811	0.0	small molecule metabolic process
GO:0030670	16515	71	3	1	204	1	2	false	0.34803921568627033	0.6503506512093811	9.538742742441285E-57	phagocytic vesicle membrane
GO:0030659	16515	712	3	1	2028	1	2	false	0.3510848126235035	0.65128776834505	0.0	cytoplasmic vesicle membrane
GO:0005509	16515	635	3	1	1729	1	1	false	0.36726431463263315	0.676400464359382	0.0	calcium ion binding
GO:0051246	16515	2575	3	1	6895	1	4	false	0.373459028281628	0.6828965088578342	0.0	regulation of protein metabolic process
GO:0043233	16515	3948	3	2	9283	3	2	false	0.3887623975441218	0.7025061165113603	0.0	organelle lumen
GO:0016241	16515	166	3	1	426	1	2	false	0.3896713615023952	0.7025061165113603	5.0666625691523116E-123	regulation of macroautophagy
GO:0031324	16515	2129	3	1	9593	2	4	false	0.3946292155779225	0.7064690852304067	0.0	negative regulation of cellular metabolic process
GO:0022607	16515	2668	3	1	6683	1	2	false	0.3992219063298667	0.7094283223311125	0.0	cellular component assembly
GO:0070013	16515	3948	3	2	9004	3	2	false	0.408163445147091	0.7094283223311125	0.0	intracellular organelle lumen
GO:0051592	16515	135	3	1	330	1	1	false	0.4090909090908969	0.7094283223311125	2.4692721886313344E-96	response to calcium ion
GO:0005515	16515	5904	3	2	9221	2	1	false	0.40993045912445397	0.7094283223311125	0.0	protein binding
GO:0006906	16515	890	3	1	2170	1	3	false	0.4101382488476744	0.7094283223311125	0.0	vesicle fusion
GO:0006914	16515	485	3	1	2055	2	2	false	0.4164066553419211	0.7138737271854492	0.0	autophagy
GO:0046907	16515	1873	3	1	11294	3	3	false	0.4196035833300401	0.7138737271854492	0.0	intracellular transport
GO:0030054	16515	1821	3	1	10934	3	1	false	0.4210739562695423	0.7138737271854492	0.0	cell junction
GO:0009892	16515	2467	3	1	10162	2	3	false	0.42661653576613967	0.718512060237709	0.0	negative regulation of metabolic process
GO:0044085	16515	2890	3	1	6683	1	1	false	0.43244052072595757	0.7235606098421251	0.0	cellular component biogenesis
GO:0042590	16515	77	3	1	175	1	2	false	0.44000000000002026	0.7314285714286051	1.2171512499500792E-51	antigen processing and presentation of exogenous peptide antigen via MHC class I
GO:0045335	16515	125	3	1	279	1	1	false	0.4480286738351556	0.7384165685994918	9.711089125449943E-83	phagocytic vesicle
GO:0016192	16515	2128	3	1	4702	1	1	false	0.45257337303454787	0.7384165685994918	0.0	vesicle-mediated transport
GO:0002376	16515	2527	3	1	13878	3	1	false	0.45285703621140705	0.7384165685994918	0.0	immune system process
GO:0099503	16515	920	3	1	2016	1	1	false	0.45634920634892834	0.7394012457299092	0.0	secretory vesicle
GO:0044237	16515	8863	3	2	13059	2	2	false	0.4606020948724073	0.7415983414297879	0.0	cellular metabolic process
GO:0051641	16515	2730	3	1	5875	1	1	false	0.46468085106490864	0.7421618502402028	0.0	cellular localization
GO:0009893	16515	2828	3	1	10458	2	3	false	0.4677245848649835	0.7421618502402028	0.0	positive regulation of metabolic process
GO:1901564	16515	6170	3	2	9003	2	2	false	0.4696492958551283	0.7421618502402028	0.0	organonitrogen compound metabolic process
GO:0007399	16515	1971	3	1	4127	1	1	false	0.4775866246659873	0.7500746988619187	0.0	nervous system development
GO:0061025	16515	959	3	1	1951	1	1	false	0.49154279856490213	0.7629174503666383	0.0	membrane fusion
GO:0065003	16515	1426	3	1	2900	1	2	false	0.49172413793162234	0.7629174503666383	0.0	protein-containing complex assembly
GO:0002474	16515	92	3	1	184	1	1	false	0.5000000000000275	0.77108433734944	6.942880958317741E-55	antigen processing and presentation of peptide antigen via MHC class I
GO:0051173	16515	2492	3	1	8444	2	3	false	0.5031699462235064	0.7713263846300458	0.0	positive regulation of nitrogen compound metabolic process
GO:0043227	16515	7507	3	3	9283	3	1	false	0.5288116146810081	0.7899773155235394	0.0	membrane-bounded organelle
GO:0005737	16515	6076	3	2	11683	3	2	false	0.5300942492588145	0.7899773155235394	0.0	cytoplasm
GO:0097708	16515	2016	3	1	9006	3	2	false	0.5324867042445691	0.7899773155235394	0.0	intracellular vesicle
GO:0005575	16515	11845	3	3	14589	3	1	false	0.5351899274240102	0.7899773155235394	0.0	cellular_component
GO:0043231	16515	7335	3	3	9029	3	2	false	0.5361027844626287	0.7899773155235394	0.0	intracellular membrane-bounded organelle
GO:0043167	16515	2941	3	1	9221	2	1	false	0.5361888512103605	0.7899773155235394	0.0	ion binding
GO:0050896	16515	7281	3	2	13878	3	1	false	0.5369377066449057	0.7899773155235394	0.0	response to stimulus
GO:0048523	16515	4164	3	1	12864	2	3	false	0.5426272538044857	0.7916572031173389	0.0	negative regulation of cellular process
GO:0003824	16515	6357	3	2	11969	3	1	false	0.5466266953838821	0.7916572031173389	0.0	catalytic activity
GO:1901605	16515	163	3	1	297	1	1	false	0.5488215488215424	0.7916572031173389	3.4888734864875E-88	alpha-amino acid metabolic process
GO:0003674	16515	11969	3	3	14589	3	1	false	0.5521759367843886	0.7916572031173389	0.0	molecular_function
GO:0031410	16515	2016	3	1	6076	2	2	false	0.5535415599922018	0.7916572031173389	0.0	cytoplasmic vesicle
GO:0051650	16515	503	3	1	897	1	3	false	0.560758082497199	0.7975226062182387	2.696098455078724E-266	establishment of vesicle localization
GO:0019783	16515	355	3	1	622	1	1	false	0.5707395498392939	0.8072338384467361	9.176914798745161E-184	ubiquitin-like protein-specific protease activity
GO:0060255	16515	4602	3	1	7947	1	2	false	0.5790864477184862	0.8145391792084201	0.0	regulation of macromolecule metabolic process
GO:0098588	16515	1881	3	1	3159	1	1	false	0.5954415954409462	0.8219069596637789	0.0	bounding membrane of organelle
GO:0016236	16515	289	3	1	485	1	1	false	0.5958762886596303	0.8219069596637789	2.1377386003569152E-141	macroautophagy
GO:0008234	16515	622	3	1	1042	1	1	false	0.5969289827253581	0.8219069596637789	3.040490279962583E-304	cysteine-type peptidase activity
GO:0048199	16515	405	3	1	676	1	2	false	0.5991124260355654	0.8219069596637789	6.523698570797862E-197	vesicle targeting, to, from or within Golgi
GO:0043229	16515	9004	3	3	10673	3	2	false	0.600377349441901	0.8219069596637789	0.0	intracellular organelle
GO:0031982	16515	2029	3	1	7507	3	1	false	0.6114897011743677	0.8288669206424741	0.0	vesicle
GO:0043226	16515	9283	3	3	10934	3	1	false	0.6119369062555766	0.8288669206424741	0.0	organelle
GO:0043169	16515	1836	3	1	2941	1	1	false	0.6242774566465132	0.8411317310605652	0.0	cation binding
GO:0051648	16515	518	3	1	807	1	1	false	0.6418835192070529	0.860325554539296	8.105257218839552E-228	vesicle localization
GO:0048513	16515	3125	3	1	4812	1	2	false	0.6494181213633105	0.8648391602848614	0.0	animal organ development
GO:0061659	16515	341	3	1	523	1	1	false	0.6520076481835088	0.8648391602848614	4.59558000573742E-146	ubiquitin-like protein ligase activity
GO:0010038	16515	330	3	1	502	1	1	false	0.6573705179281637	0.8674580030392264	1.964419696631626E-139	response to metal ion
GO:0031323	16515	4758	3	1	11275	2	3	false	0.6659325087964487	0.8742498577020045	0.0	regulation of cellular metabolic process
GO:0045202	16515	1222	3	1	1821	1	1	false	0.6710598572206609	0.8764863441249447	0.0	synapse
GO:0019222	16515	5105	3	1	11880	2	2	false	0.6747942851431983	0.8768900355160343	0.0	regulation of metabolic process
GO:0012505	16515	3456	3	1	10934	3	3	false	0.680136935697461	0.8775661251996756	0.0	endomembrane system
GO:0061651	16515	88	3	1	129	1	2	false	0.6821705426356853	0.8775661251996756	1.247332949956783E-34	Atg12 conjugating enzyme activity
GO:0007275	16515	4343	3	1	6284	1	2	false	0.6911203055396322	0.8844665561083529	0.0	multicellular organism development
GO:0019905	16515	75	3	1	108	1	1	false	0.694444444444449	0.8844665561083529	1.6262935863243163E-28	syntaxin binding
GO:0005622	16515	10525	3	3	11845	3	1	false	0.7015317340347604	0.8890699203608845	0.0	intracellular
GO:0048519	16515	4686	3	1	13878	3	2	false	0.7094629446470648	0.8946135554384378	0.0	negative regulation of biological process
GO:0031090	16515	3159	3	1	9284	3	2	false	0.7128951769900052	0.8946135554384378	0.0	organelle membrane
GO:0140096	16515	3053	3	1	6357	2	1	false	0.7299075076966711	0.908826620549987	0.0	catalytic activity, acting on a protein
GO:0006996	16515	4814	3	1	6509	1	1	false	0.7395913350707962	0.908826620549987	0.0	organelle organization
GO:0042803	16515	603	3	1	799	1	2	false	0.7546933667082819	0.908826620549987	1.4553087568464765E-192	protein homodimerization activity
GO:0016877	16515	117	3	1	155	1	1	false	0.7548387096774274	0.908826620549987	4.3355710358724245E-37	ligase activity, forming carbon-sulfur bonds
GO:0008152	16515	9406	3	2	13878	3	1	false	0.7554272586716739	0.908826620549987	0.0	metabolic process
GO:0009058	16515	4757	3	1	9406	2	1	false	0.7557346352079608	0.908826620549987	0.0	biosynthetic process
GO:0016043	16515	6509	3	1	12854	2	2	false	0.7563580887694212	0.908826620549987	0.0	cellular component organization
GO:0051171	16515	4412	3	1	8635	2	2	false	0.7608530071714643	0.908826620549987	0.0	regulation of nitrogen compound metabolic process
GO:0032502	16515	5265	3	1	13878	3	1	false	0.7609849240888042	0.908826620549987	0.0	developmental process
GO:0048518	16515	5275	3	1	13878	3	2	false	0.76181656941211	0.908826620549987	0.0	positive regulation of biological process
GO:0080090	16515	4581	3	1	8908	2	2	false	0.7640816350638184	0.908826620549987	0.0	regulation of primary metabolic process
GO:0044249	16515	4600	3	1	8896	2	2	false	0.7668224610890515	0.908826620549987	0.0	cellular biosynthetic process
GO:0032991	16515	4639	3	1	11845	3	1	false	0.774883797500698	0.9091831557584849	0.0	protein-containing complex
GO:0016787	16515	3358	3	1	6357	2	1	false	0.7774784920661009	0.9091831557584849	0.0	hydrolase activity
GO:0008641	16515	91	3	1	117	1	1	false	0.7777777777777664	0.9091831557584849	1.3734491238942215E-26	ubiquitin-like modifier activating enzyme activity
GO:0006807	16515	8339	3	2	9406	2	1	false	0.7859810771650153	0.9111094250410222	0.0	nitrogen compound metabolic process
GO:0110165	16515	10934	3	3	11845	3	1	false	0.786543683336195	0.9111094250410222	0.0	cellular anatomical entity
GO:0019884	16515	175	3	1	218	1	1	false	0.8027522935779051	0.925696338540287	1.433124354985921E-46	antigen processing and presentation of exogenous antigen
GO:0051179	16515	5875	3	1	13878	3	1	false	0.808261700330652	0.9278699340118696	0.0	localization
GO:0051234	16515	4792	3	1	5875	1	1	false	0.8156595744665065	0.9286722601419216	0.0	establishment of localization
GO:0032501	16515	6028	3	1	13878	3	1	false	0.8190509873980014	0.9286722601419216	0.0	multicellular organismal process
GO:0005773	16515	3678	3	1	8452	3	2	false	0.8198434796565401	0.9286722601419216	0.0	vacuole
GO:0019538	16515	5250	3	1	8935	2	3	false	0.8299343478638259	0.9318426293939674	0.0	protein metabolic process
GO:0005634	16515	3375	3	1	7335	3	1	false	0.8426981722989472	0.9318426293939674	0.0	nucleus
GO:0048002	16515	184	3	1	218	1	1	false	0.8440366972476243	0.9318426293939674	1.3878807685550404E-40	antigen processing and presentation of peptide antigen
GO:0031981	16515	2789	3	1	4497	2	2	false	0.8557976966857668	0.9318426293939674	0.0	nuclear lumen
GO:0044238	16515	8708	3	2	9406	2	1	false	0.8570836107254336	0.9318426293939674	0.0	primary metabolic process
GO:0048731	16515	4127	3	1	4812	1	2	false	0.8576475477984249	0.9318426293939674	0.0	system development
GO:0071840	16515	6683	3	1	13878	3	1	false	0.8606764507703596	0.9318426293939674	0.0	cellular component organization or biogenesis
GO:0008150	16515	13878	3	3	14589	3	1	false	0.8607945342954457	0.9318426293939674	0.0	biological_process
GO:0005886	16515	5537	3	1	6400	1	2	false	0.8651562500031486	0.9318426293939674	0.0	plasma membrane
GO:0050794	16515	8239	3	1	12995	2	2	false	0.8660714333304281	0.9318426293939674	0.0	regulation of cellular process
GO:0005488	16515	9221	3	2	11969	3	1	false	0.8660900684948571	0.9318426293939674	0.0	binding
GO:0043228	16515	4536	3	1	9283	3	1	false	0.8663224445147041	0.9318426293939674	0.0	non-membrane-bounded organelle
GO:0043232	16515	4526	3	1	9010	3	2	false	0.8767813519064571	0.939146552669678	0.0	intracellular non-membrane-bounded organelle
GO:0071944	16515	5612	3	1	10934	3	1	false	0.8847179420271659	0.9436991381623103	0.0	cell periphery
GO:0002478	16515	169	3	1	190	1	2	false	0.8894736842105895	0.9448351168378046	2.253134674247135E-28	antigen processing and presentation of exogenous peptide antigen
GO:0090174	16515	890	3	1	977	1	2	false	0.9109518935511326	0.9586886842206136	8.266259420119767E-127	organelle membrane fusion
GO:0048856	16515	4812	3	1	5265	1	1	false	0.9139601139625344	0.9586886842206136	0.0	anatomical structure development
GO:0071704	16515	8995	3	2	9406	2	1	false	0.9145138279251911	0.9586886842206136	0.0	organic substance metabolic process
GO:0019752	16515	923	3	1	1006	1	1	false	0.9174950298205091	0.9586886842206136	7.788489199683524E-124	carboxylic acid metabolic process
GO:0016020	16515	6329	3	1	10934	3	1	false	0.925322824442113	0.9629375734031745	0.0	membrane
GO:0046872	16515	1729	3	1	1836	1	1	false	0.9417211328980686	0.9760348583882816	1.6689959932889248E-176	metal ion binding
GO:0002479	16515	73	3	1	77	1	1	false	0.9480519480519392	0.9786342689568405	7.38948107369143E-7	antigen processing and presentation of exogenous peptide antigen via MHC class I, TAP-dependent
GO:0050789	16515	8917	3	1	13878	3	2	false	0.9543376509749695	0.9811664202794866	0.0	regulation of biological process
GO:0019778	16515	88	3	1	91	1	1	false	0.9670329670329935	0.9857959612970687	8.23146890562624E-6	Atg12 activating enzyme activity
GO:0070011	16515	1042	3	1	1074	1	1	false	0.9702048417134437	0.9857959612970687	4.27162281241786E-62	peptidase activity, acting on L-amino acid peptides
GO:0065007	16515	9584	3	1	13878	3	1	false	0.970392899401802	0.9857959612970687	0.0	biological regulation
GO:0043170	16515	7606	3	1	8995	2	1	false	0.9761692527317063	0.9872423945044301	0.0	macromolecule metabolic process
GO:0006810	16515	4702	3	1	4792	1	1	false	0.9812186978288634	0.9872423945044301	1.9528703698435357E-193	transport
GO:0009987	16515	12841	3	2	13878	3	1	false	0.9840967430661428	0.9872423945044301	0.0	cellular process
GO:0043436	16515	1006	3	1	1019	1	1	false	0.9872423945044301	0.9872423945044301	5.264971687837605E-30	oxoacid metabolic process
GO:0000000	16515	14589	3	3	0	0	0	true	1.0	1.0	1.0	Gene Ontology
GO:0042470	16515	105	3	1	105	1	1	true	1.0	1.0	1.0	melanosome
