## Supplementary File S5 for "PIGNON: A protein-protein interaction-guided functional enrichment analysis for quantitative proteomics": table-mcl2_cluster1040-Parent-Child-Union-Benjamini-Hochberg.txt

ID	Pop.total	Pop.term	Study.total	Study.term	Pop.family	Study.family	nparents	is.trivial	p	p.adjusted	p.min	name
GO:0042562	16515	116	3	1	9221	1	1	false	0.012579980479423577	0.5419181681246342	8.546997155801766E-270	hormone binding
GO:0032182	16515	94	3	1	5904	1	1	false	0.01592140921405066	0.5419181681246342	7.444883151756296E-209	ubiquitin-like protein binding
GO:0140110	16515	1582	3	2	11969	2	1	false	0.017460589477390615	0.5419181681246342	0.0	transcription regulator activity
GO:0031072	16515	120	3	1	5904	1	1	false	0.020325203251979854	0.5419181681246342	6.555799756571216E-254	heat shock protein binding
GO:0005496	16515	83	3	1	3802	1	2	false	0.021830615465512064	0.5419181681246342	7.025211597531033E-173	steroid binding
GO:0001047	16515	44	3	1	1506	1	1	false	0.029216467463491907	0.5419181681246342	7.512242860433208E-86	core promoter binding
GO:0061614	16515	47	3	1	1511	1	1	false	0.031105228325629182	0.5419181681246342	2.0006816119827215E-90	pri-miRNA transcription by RNA polymerase II
GO:1990239	16515	6	3	1	190	1	2	false	0.03157894736842199	0.5419181681246342	1.6574214797376807E-11	steroid hormone binding
GO:1902893	16515	41	3	1	1292	1	2	false	0.03173374613002938	0.5419181681246342	1.7427206525122714E-78	regulation of pri-miRNA transcription by RNA polymerase II
GO:0045935	16515	1094	3	2	5450	2	4	false	0.040264672753514454	0.5419181681246342	0.0	positive regulation of nucleobase-containing compound metabolic process
GO:0051254	16515	913	3	2	4433	2	4	false	0.04238070070110993	0.5419181681246342	0.0	positive regulation of RNA metabolic process
GO:0098531	16515	51	3	1	1187	1	1	false	0.04296545914068041	0.5419181681246342	7.36054282008994E-91	ligand-activated transcription factor activity
GO:0009755	16515	209	3	1	4706	1	2	false	0.04441138971522008	0.5419181681246342	0.0	hormone-mediated signaling pathway
GO:0007059	16515	293	3	1	12841	2	1	false	0.0451161716472234	0.5419181681246342	0.0	chromosome segregation
GO:0031328	16515	1186	3	2	5530	2	4	false	0.04596542903633523	0.5419181681246342	0.0	positive regulation of cellular biosynthetic process
GO:0009891	16515	1233	3	2	5739	2	3	false	0.04612931608274215	0.5419181681246342	0.0	positive regulation of biosynthetic process
GO:0031974	16515	3948	3	3	10934	3	1	false	0.04705256579170139	0.5419181681246342	0.0	membrane-enclosed lumen
GO:0071466	16515	147	3	1	2980	1	2	false	0.04932885906032449	0.5419181681246342	1.3114068939732543E-253	cellular response to xenobiotic stimulus
GO:1901654	16515	165	3	1	3035	1	2	false	0.05436573311367199	0.5419181681246342	1.413082055892952E-277	response to ketone
GO:0010557	16515	1109	3	2	4648	2	4	false	0.056889552121242803	0.5419181681246342	0.0	positive regulation of macromolecule biosynthetic process
GO:0030522	16515	265	3	1	4610	1	1	false	0.057483731019528264	0.5419181681246342	0.0	intracellular receptor signaling pathway
GO:0071549	16515	30	3	1	492	1	5	false	0.06097560975608932	0.5419181681246342	1.1391997746564531E-48	cellular response to dexamethasone stimulus
GO:1902895	16515	31	3	1	505	1	3	false	0.06138613861385444	0.5419181681246342	3.3203730492584297E-50	positive regulation of pri-miRNA transcription by RNA polymerase II
GO:0009410	16515	243	3	1	3829	1	1	false	0.06346304518146002	0.5419181681246342	0.0	response to xenobiotic stimulus
GO:0004879	16515	51	3	1	798	1	3	false	0.06390977443609279	0.5419181681246342	7.897830983476411E-82	nuclear receptor activity
GO:1901655	16515	77	3	1	1088	1	2	false	0.07077205882351663	0.5419181681246342	3.450126032930236E-120	cellular response to ketone
GO:0031325	16515	2641	3	2	9799	2	4	false	0.07261948008587364	0.5419181681246342	0.0	positive regulation of cellular metabolic process
GO:0008289	16515	670	3	1	9221	1	1	false	0.07266023207943464	0.5419181681246342	0.0	lipid binding
GO:0009893	16515	2828	3	2	10458	2	3	false	0.0731054017478471	0.5419181681246342	0.0	positive regulation of metabolic process
GO:0043233	16515	3948	3	3	9283	3	2	false	0.07689120448644716	0.5419181681246342	0.0	organelle lumen
GO:0005730	16515	890	3	2	5098	3	2	false	0.08073605415134776	0.5419181681246342	0.0	nucleolus
GO:0071548	16515	38	3	1	457	1	4	false	0.08315098468272955	0.5419181681246342	2.1322546329115892E-56	response to dexamethasone
GO:0070013	16515	3948	3	3	9004	3	2	false	0.08426352174063091	0.5419181681246342	0.0	intracellular organelle lumen
GO:0051173	16515	2492	3	2	8444	2	3	false	0.08707164543541193	0.5419181681246342	0.0	positive regulation of nitrogen compound metabolic process
GO:0031958	16515	11	3	1	122	1	1	false	0.09016393442623022	0.5419181681246342	7.126188294471042E-16	corticosteroid receptor signaling pathway
GO:1902680	16515	819	3	2	2724	2	5	false	0.09031969468743903	0.5419181681246342	0.0	positive regulation of RNA biosynthetic process
GO:0097327	16515	83	3	1	892	1	1	false	0.09304932735427464	0.5432068840141439	2.668373144997338E-119	response to antineoplastic agent
GO:0005634	16515	3375	3	3	7335	3	1	false	0.09736715665860142	0.5457145350862922	0.0	nucleus
GO:0051301	16515	649	3	1	12841	2	1	false	0.0985317910572472	0.5457145350862922	0.0	cell division
GO:0010604	16515	2560	3	2	7739	2	3	false	0.1093948001333253	0.5762170790104972	0.0	positive regulation of macromolecule metabolic process
GO:0006325	16515	713	3	1	6509	1	2	false	0.1095406360421305	0.5762170790104972	0.0	chromatin organization
GO:0035690	16515	361	3	1	3222	1	2	false	0.1120422098075967	0.5762170790104972	0.0	cellular response to drug
GO:0043228	16515	4536	3	3	9283	3	1	false	0.11662916487420302	0.581347150258568	0.0	non-membrane-bounded organelle
GO:1903508	16515	819	3	2	2359	2	3	false	0.12043853489497733	0.581347150258568	0.0	positive regulation of nucleic acid-templated transcription
GO:0006367	16515	187	3	1	1544	1	2	false	0.12111398963720167	0.581347150258568	9.571553961306942E-247	transcription initiation from RNA polymerase II promoter
GO:0043232	16515	4526	3	3	9010	3	2	false	0.12671440072788054	0.590923535285111	0.0	intracellular non-membrane-bounded organelle
GO:0048522	16515	4621	3	2	12886	2	3	false	0.12858058406666767	0.590923535285111	0.0	positive regulation of cellular process
GO:0001217	16515	226	3	1	1641	1	2	false	0.13772090188904335	0.6096396005209818	7.939988714179911E-285	DNA-binding transcription repressor activity
GO:0071559	16515	221	3	1	1598	1	2	false	0.1382978723404079	0.6096396005209818	4.427655808593946E-278	response to transforming growth factor beta
GO:0048518	16515	5275	3	2	13878	2	2	false	0.14445750776695987	0.6240564335532666	0.0	positive regulation of biological process
GO:0071560	16515	215	3	1	1353	1	3	false	0.15890613451598912	0.6479440126059184	1.762581023349221E-256	cellular response to transforming growth factor beta stimulus
GO:0032183	16515	16	3	1	94	1	1	false	0.17021276595745066	0.6479440126059184	2.1789859310384534E-18	SUMO binding
GO:0071384	16515	55	3	1	320	1	2	false	0.1718749999999923	0.6479440126059184	2.891426569991788E-63	cellular response to corticosteroid stimulus
GO:0019219	16515	2640	3	2	6350	2	4	false	0.17280816744640015	0.6479440126059184	0.0	regulation of nucleobase-containing compound metabolic process
GO:0031323	16515	4758	3	2	11275	2	3	false	0.1780586220192628	0.6479440126059184	0.0	regulation of cellular metabolic process
GO:0019222	16515	5105	3	2	11880	2	2	false	0.1846333242934966	0.6479440126059184	0.0	regulation of metabolic process
GO:0006352	16515	233	3	1	2371	2	2	false	0.1869217887732188	0.6479440126059184	0.0	DNA-templated transcription, initiation
GO:0009889	16515	2875	3	2	6647	2	2	false	0.18704176719366894	0.6479440126059184	0.0	regulation of biosynthetic process
GO:0009059	16515	3643	3	2	8388	2	2	false	0.18859668200324106	0.6479440126059184	0.0	macromolecule biosynthetic process
GO:0005815	16515	738	3	1	10934	3	2	false	0.18914416649444402	0.6479440126059184	0.0	microtubule organizing center
GO:0031326	16515	2783	3	2	6367	2	3	false	0.191015604780105	0.6479440126059184	0.0	regulation of cellular biosynthetic process
GO:0016604	16515	754	3	1	10934	3	2	false	0.19295584178562977	0.6479440126059184	0.0	nuclear body
GO:0071407	16515	516	3	1	2614	1	2	false	0.19739862280010917	0.6479440126059184	0.0	cellular response to organic cyclic compound
GO:0051252	16515	2375	3	2	5290	2	3	false	0.20151857780950155	0.6479440126059184	0.0	regulation of RNA metabolic process
GO:0071383	16515	230	3	1	1123	1	4	false	0.20480854853069227	0.6479440126059184	1.8266029166835424E-246	cellular response to steroid hormone stimulus
GO:0009719	16515	1513	3	1	7281	1	1	false	0.20780112621806898	0.6479440126059184	0.0	response to endogenous stimulus
GO:0071396	16515	543	3	1	2592	1	2	false	0.2094907407410896	0.6479440126059184	0.0	cellular response to lipid
GO:0001227	16515	226	3	1	1066	1	3	false	0.21200750469040508	0.6479440126059184	2.282978417684042E-238	DNA-binding transcription repressor activity, RNA polymerase II-specific
GO:0005819	16515	351	3	1	4526	3	2	false	0.21512304134267415	0.6479440126059184	0.0	spindle
GO:0070848	16515	649	3	1	2958	1	1	false	0.21940500338104577	0.6479440126059184	0.0	response to growth factor
GO:0090304	16515	3833	3	2	8019	2	2	false	0.2284431048964872	0.6479440126059184	0.0	nucleic acid metabolic process
GO:0051276	16515	1114	3	1	4814	1	1	false	0.23140839218997097	0.6479440126059184	0.0	chromosome organization
GO:0042493	16515	892	3	1	3829	1	1	false	0.23295899712695825	0.6479440126059184	0.0	response to drug
GO:0010556	16515	2677	3	2	5514	2	3	false	0.23565666432597732	0.6479440126059184	0.0	regulation of macromolecule biosynthetic process
GO:0031981	16515	2789	3	3	4497	3	2	false	0.23845111975751407	0.6479440126059184	0.0	nuclear lumen
GO:0048545	16515	358	3	1	1482	1	3	false	0.24156545209177674	0.6479440126059184	0.0	response to steroid hormone
GO:0006139	16515	4384	3	2	8848	2	5	false	0.24547138607482588	0.6479440126059184	0.0	nucleobase-containing compound metabolic process
GO:0032870	16515	641	3	1	2591	1	3	false	0.2473948282516928	0.6479440126059184	0.0	cellular response to hormone stimulus
GO:0071363	16515	620	3	1	2444	1	2	false	0.25368248772489893	0.6479440126059184	0.0	cellular response to growth factor stimulus
GO:0009058	16515	4757	3	2	9406	2	1	false	0.2557473975415584	0.6479440126059184	0.0	biosynthetic process
GO:0032774	16515	2371	3	2	4657	2	3	false	0.2591556552721162	0.6479440126059184	0.0	RNA biosynthetic process
GO:0046483	16515	4528	3	2	8863	2	1	false	0.2609783119283883	0.6479440126059184	0.0	heterocycle metabolic process
GO:0051171	16515	4412	3	2	8635	2	2	false	0.26103465930102876	0.6479440126059184	0.0	regulation of nitrogen compound metabolic process
GO:0080090	16515	4581	3	2	8908	2	2	false	0.26443206049511014	0.6479440126059184	0.0	regulation of primary metabolic process
GO:0006725	16515	4570	3	2	8863	2	1	false	0.2658427758868606	0.6479440126059184	0.0	cellular aromatic compound metabolic process
GO:0044249	16515	4600	3	2	8896	2	2	false	0.26735020078451593	0.6479440126059184	0.0	cellular biosynthetic process
GO:1901576	16515	4681	3	2	9027	2	2	false	0.2688720896889488	0.6479440126059184	0.0	organic substance biosynthetic process
GO:0005654	16515	1101	3	1	10934	3	2	false	0.2727100866528247	0.6479440126059184	0.0	nucleoplasm
GO:0008219	16515	1921	3	1	12841	2	1	false	0.2768279466967817	0.6479440126059184	0.0	cell death
GO:0005759	16515	457	3	1	4452	3	2	false	0.2774774708965141	0.6479440126059184	0.0	mitochondrial matrix
GO:1901360	16515	4777	3	2	8995	2	1	false	0.28201064930711245	0.6479440126059184	0.0	organic cyclic compound metabolic process
GO:0033993	16515	838	3	1	2958	1	1	false	0.28329952670773073	0.6479440126059184	0.0	response to lipid
GO:0000981	16515	603	3	1	2123	1	4	false	0.28403203014610584	0.6479440126059184	0.0	DNA-binding transcription factor activity, RNA polymerase II-specific
GO:0014070	16515	845	3	1	2958	1	1	false	0.2856659905346113	0.6479440126059184	0.0	response to organic cyclic compound
GO:0018130	16515	3081	3	2	5741	2	2	false	0.2879671681239359	0.6479440126059184	0.0	heterocycle biosynthetic process
GO:0019438	16515	3096	3	2	5759	2	2	false	0.2889634183881696	0.6479440126059184	0.0	aromatic compound biosynthetic process
GO:1901362	16515	3230	3	2	5889	2	2	false	0.3007884887628265	0.6479440126059184	0.0	organic cyclic compound biosynthetic process
GO:0001216	16515	400	3	1	1325	1	2	false	0.3018867924526494	0.6479440126059184	0.0	DNA-binding transcription activator activity
GO:0000785	16515	1237	3	1	10934	3	2	false	0.30247500419441686	0.6479440126059184	0.0	chromatin
GO:0034641	16515	5039	3	2	9147	2	2	false	0.30345384546731813	0.6479440126059184	0.0	cellular nitrogen compound metabolic process
GO:2000113	16515	1054	3	1	3468	1	4	false	0.30392156862731723	0.6479440126059184	0.0	negative regulation of cellular macromolecule biosynthetic process
GO:0009725	16515	915	3	1	2964	1	2	false	0.3087044534412168	0.6479440126059184	0.0	response to hormone
GO:0010628	16515	801	3	1	4743	2	3	false	0.30926990188840076	0.6479440126059184	0.0	positive regulation of gene expression
GO:0010629	16515	1372	3	1	4323	1	3	false	0.3173721952349749	0.6479440126059184	0.0	negative regulation of gene expression
GO:0043167	16515	2941	3	1	9221	1	1	false	0.31894588439683935	0.6479440126059184	0.0	ion binding
GO:0045944	16515	497	3	1	1554	1	3	false	0.31981981982004426	0.6479440126059184	0.0	positive regulation of transcription by RNA polymerase II
GO:1901701	16515	1030	3	1	3209	1	2	false	0.32097226550385777	0.6479440126059184	0.0	cellular response to oxygen-containing compound
GO:0045892	16515	874	3	1	2657	1	5	false	0.32894241625948895	0.6578848325189779	0.0	negative regulation of transcription, DNA-templated
GO:0060255	16515	4602	3	2	7947	2	2	false	0.3353104387060816	0.6585993393140412	0.0	regulation of macromolecule metabolic process
GO:0005739	16515	1076	3	1	8452	3	2	false	0.3353978116877062	0.6585993393140412	0.0	mitochondrion
GO:0051879	16515	41	3	1	120	1	1	false	0.3416666666666674	0.6648648648648663	4.473761349509658E-33	Hsp90 protein binding
GO:1901363	16515	3236	3	1	9221	1	1	false	0.3509380761330863	0.676809146828095	0.0	heterocyclic compound binding
GO:0097159	16515	3307	3	1	9221	1	1	false	0.35863789177102323	0.6855379170136374	0.0	organic cyclic compound binding
GO:0019900	16515	786	3	1	2163	1	1	false	0.36338418862714505	0.6881230116626106	0.0	kinase binding
GO:0019899	16515	2163	3	1	5904	1	1	false	0.3663617886166677	0.6881230116626106	0.0	enzyme binding
GO:0034654	16515	3033	3	2	4963	2	5	false	0.3734225773736057	0.6912961231892354	0.0	nucleobase-containing compound biosynthetic process
GO:1901700	16515	1487	3	1	3829	1	1	false	0.3883520501432656	0.6912961231892354	0.0	response to oxygen-containing compound
GO:0071385	16515	53	3	1	136	1	2	false	0.3897058823529416	0.6912961231892354	4.6095809776397876E-39	cellular response to glucocorticoid stimulus
GO:0035326	16515	590	3	1	1506	1	1	false	0.391766268260459	0.6912961231892354	0.0	cis-regulatory region binding
GO:0045934	16515	1121	3	1	5079	2	4	false	0.3927452357500331	0.6912961231892354	0.0	negative regulation of nucleobase-containing compound metabolic process
GO:0009890	16515	1224	3	1	5516	2	3	false	0.3945915845570433	0.6912961231892354	0.0	negative regulation of biosynthetic process
GO:0031324	16515	2129	3	1	9593	2	4	false	0.3946292155779225	0.6912961231892354	0.0	negative regulation of cellular metabolic process
GO:0050794	16515	8239	3	2	12995	2	2	false	0.401954730578933	0.6912961231892354	0.0	regulation of cellular process
GO:0044271	16515	3707	3	2	5830	2	2	false	0.4042642998397553	0.6912961231892354	0.0	cellular nitrogen compound biosynthetic process
GO:0031327	16515	1201	3	1	5235	2	4	false	0.40623620665384347	0.6912961231892354	0.0	negative regulation of cellular biosynthetic process
GO:0045893	16515	564	3	1	2440	2	4	false	0.40893876151869	0.6912961231892354	0.0	positive regulation of transcription, DNA-templated
GO:0000987	16515	585	3	1	1418	1	2	false	0.41255289139610724	0.6912961231892354	0.0	cis-regulatory region sequence-specific DNA binding
GO:0050789	16515	8917	3	2	13878	2	2	false	0.41282534736715193	0.6912961231892354	0.0	regulation of biological process
GO:0051172	16515	1965	3	1	8407	2	3	false	0.4128574069046822	0.6912961231892354	0.0	negative regulation of nitrogen compound metabolic process
GO:0031960	16515	149	3	1	358	1	1	false	0.41620111731837994	0.6915341641597698	6.227789353112145E-105	response to corticosteroid
GO:0009892	16515	2467	3	1	10162	2	3	false	0.42661653576613967	0.7034287917976043	0.0	negative regulation of metabolic process
GO:0030518	16515	122	3	1	277	1	2	false	0.44043321299639	0.7207088939940927	6.123670689007926E-82	intracellular steroid hormone receptor signaling pathway
GO:0051253	16515	1028	3	1	4032	2	4	false	0.4449629951202879	0.7208156742805306	0.0	negative regulation of RNA metabolic process
GO:2001141	16515	2128	3	2	3182	2	4	false	0.44717268682218103	0.7208156742805306	0.0	regulation of RNA biosynthetic process
GO:0010558	16515	1157	3	1	4394	2	4	false	0.4573373185127088	0.720942409365507	0.0	negative regulation of macromolecule biosynthetic process
GO:0070887	16515	2939	3	1	6418	1	2	false	0.4579308195697249	0.720942409365507	0.0	cellular response to chemical stimulus
GO:0008152	16515	9406	3	2	13878	2	1	false	0.4593474426524375	0.720942409365507	0.0	metabolic process
GO:0044237	16515	8863	3	2	13059	2	2	false	0.4606020948724073	0.720942409365507	0.0	cellular metabolic process
GO:0003712	16515	574	3	1	2130	2	2	false	0.4664382096559388	0.7248248437818905	0.0	transcription coregulator activity
GO:0065007	16515	9584	3	2	13878	2	1	false	0.4768983520948942	0.7357860289464081	0.0	biological regulation
GO:0010605	16515	2252	3	1	7683	2	3	false	0.5003401004041759	0.7664784516829928	0.0	negative regulation of macromolecule metabolic process
GO:0016607	16515	385	3	1	754	1	1	false	0.5106100795757044	0.774437760459939	4.304345065343082E-226	nuclear speck
GO:0000122	16515	807	3	1	1574	1	3	false	0.5127064803044966	0.774437760459939	0.0	negative regulation of transcription by RNA polymerase II
GO:0003713	16515	323	3	1	1051	2	2	false	0.5204059625756439	0.7806089438634658	9.412113580110557E-281	transcription coactivator activity
GO:0042221	16515	3829	3	1	7281	1	1	false	0.5258893009187912	0.7823514299390256	0.0	response to chemical
GO:0043227	16515	7507	3	3	9283	3	1	false	0.5288116146810081	0.7823514299390256	0.0	membrane-bounded organelle
GO:0005575	16515	11845	3	3	14589	3	1	false	0.5351899274240102	0.7824202800265393	0.0	cellular_component
GO:0043231	16515	7335	3	3	9029	3	2	false	0.5361027844626287	0.7824202800265393	0.0	intracellular membrane-bounded organelle
GO:0048523	16515	4164	3	1	12864	2	3	false	0.5426272538044857	0.7866274283340197	0.0	negative regulation of cellular process
GO:0001012	16515	829	3	1	1506	1	1	false	0.5504648074372095	0.7926693227095817	0.0	RNA polymerase II regulatory region DNA binding
GO:0048519	16515	4686	3	1	13878	2	2	false	0.5613174994517115	0.8021673617236583	0.0	negative regulation of biological process
GO:0046914	16515	976	3	1	1729	1	1	false	0.564488143435167	0.8021673617236583	0.0	transition metal ion binding
GO:0001228	16515	400	3	1	695	1	3	false	0.575539568345429	0.811354725498885	5.704947819507745E-205	DNA-binding transcription activator activity, RNA polymerase II-specific
GO:0000977	16515	822	3	1	1421	1	2	false	0.5784658691056865	0.811354725498885	0.0	RNA polymerase II regulatory region sequence-specific DNA binding
GO:0007165	16515	4610	3	1	12851	2	5	false	0.5887867740014167	0.8204540899580518	0.0	signal transduction
GO:1902679	16515	954	3	1	2613	2	5	false	0.5969876732455033	0.8204540899580518	0.0	negative regulation of RNA biosynthetic process
GO:0023052	16515	5095	3	1	13878	2	1	false	0.599489557351409	0.8204540899580518	0.0	signaling
GO:0043229	16515	9004	3	3	10673	3	2	false	0.600377349441901	0.8204540899580518	0.0	intracellular organelle
GO:0015630	16515	1194	3	1	1977	1	1	false	0.6039453717746771	0.8204540899580518	0.0	microtubule cytoskeleton
GO:0043226	16515	9283	3	3	10934	3	1	false	0.6119369062555766	0.8235493542144803	0.0	organelle
GO:0001067	16515	1507	3	1	2455	1	1	false	0.6138492871691265	0.8235493542144803	0.0	regulatory region nucleic acid binding
GO:0043169	16515	1836	3	1	2941	1	1	false	0.6242774566465132	0.8291032249445925	0.0	cation binding
GO:0006357	16515	1292	3	1	2065	1	2	false	0.6256658595646695	0.8291032249445925	0.0	regulation of transcription by RNA polymerase II
GO:0007154	16515	5113	3	1	12841	2	1	false	0.637828596625818	0.8360465381024497	0.0	cell communication
GO:0005515	16515	5904	3	1	9221	1	1	false	0.6402776271612878	0.8360465381024497	0.0	protein binding
GO:1903507	16515	954	3	1	2359	2	3	false	0.6453730879631204	0.8360465381024497	0.0	negative regulation of nucleic acid-templated transcription
GO:0043401	16515	170	3	1	263	1	2	false	0.6463878326995791	0.8360465381024497	1.2187410047770801E-73	steroid hormone mediated signaling pathway
GO:0000978	16515	562	3	1	838	1	2	false	0.670644391408058	0.8622570746675031	7.891714192443514E-230	RNA polymerase II cis-regulatory region sequence-specific DNA binding
GO:0034645	16515	3359	3	1	7536	2	3	false	0.6928144244073409	0.881048192812077	0.0	cellular macromolecule biosynthetic process
GO:0006366	16515	1511	3	1	2161	1	1	false	0.6992133271631297	0.881048192812077	0.0	transcription by RNA polymerase II
GO:0005622	16515	10525	3	3	11845	3	1	false	0.7015317340347604	0.881048192812077	0.0	intracellular
GO:0051716	16515	5952	3	1	13037	2	2	false	0.7046775995641958	0.881048192812077	0.0	cellular response to stimulus
GO:0071310	16515	2428	3	1	3396	1	2	false	0.7149587750292418	0.881048192812077	0.0	cellular response to organic substance
GO:0043170	16515	7606	3	2	8995	2	1	false	0.7149925038066675	0.881048192812077	0.0	macromolecule metabolic process
GO:0010467	16515	3646	3	1	7606	2	1	false	0.7289651427426351	0.881048192812077	0.0	gene expression
GO:0071840	16515	6683	3	1	13878	2	1	false	0.7312312569110183	0.881048192812077	0.0	cellular component organization or biogenesis
GO:0010468	16515	2644	3	1	5456	2	2	false	0.7344128580688892	0.881048192812077	0.0	regulation of gene expression
GO:0005694	16515	1624	3	1	4526	3	1	false	0.7364958827830641	0.881048192812077	0.0	chromosome
GO:0006351	16515	2161	3	1	4421	2	3	false	0.7387346078618655	0.881048192812077	0.0	transcription, DNA-templated
GO:0006996	16515	4814	3	1	6509	1	1	false	0.7395913350707962	0.881048192812077	0.0	organelle organization
GO:0016070	16515	3298	3	2	3833	2	1	false	0.7402957886316749	0.881048192812077	0.0	RNA metabolic process
GO:0003676	16515	2455	3	1	3307	1	2	false	0.7423646809805463	0.881048192812077	0.0	nucleic acid binding
GO:0008270	16515	738	3	1	976	1	1	false	0.7561475409839682	0.8815227524002661	1.1877757905648653E-234	zinc ion binding
GO:0016043	16515	6509	3	1	12854	2	2	false	0.7563580887694212	0.8815227524002661	0.0	cellular component organization
GO:0000790	16515	1077	3	1	1422	1	2	false	0.7573839662451605	0.8815227524002661	0.0	nuclear chromatin
GO:0010033	16515	2958	3	1	3829	1	1	false	0.7725254635656792	0.8815227524002661	0.0	response to organic substance
GO:0050896	16515	7281	3	1	13878	2	1	false	0.7740539987858934	0.8815227524002661	0.0	response to stimulus
GO:0003700	16515	1187	3	1	2246	2	3	false	0.7777941284384675	0.8815227524002661	0.0	DNA-binding transcription factor activity
GO:0003677	16515	1911	3	1	2455	1	1	false	0.778411405295452	0.8815227524002661	0.0	DNA binding
GO:0006807	16515	8339	3	2	9406	2	1	false	0.7859810771650153	0.8815227524002661	0.0	nitrogen compound metabolic process
GO:0110165	16515	10934	3	3	11845	3	1	false	0.786543683336195	0.8815227524002661	0.0	cellular anatomical entity
GO:0043565	16515	1505	3	1	1911	1	1	false	0.7875457875451017	0.8815227524002661	0.0	sequence-specific DNA binding
GO:0044212	16515	1506	3	1	1912	1	2	false	0.7876569037650526	0.8815227524002661	0.0	transcription regulatory region DNA binding
GO:0003690	16515	1527	3	1	1911	1	1	false	0.7990580847709637	0.8896729191264339	0.0	double-stranded DNA binding
GO:0000228	16515	1287	3	1	3007	3	2	false	0.8129918205191335	0.8967369220562901	0.0	nuclear chromosome
GO:1903506	16515	2128	3	2	2359	2	2	false	0.8137057255695965	0.8967369220562901	0.0	regulation of nucleic acid-templated transcription
GO:0005856	16515	1977	3	1	4526	3	1	false	0.8214571451714731	0.9006839764316659	0.0	cytoskeleton
GO:0006355	16515	1873	3	1	3216	2	4	false	0.8256863040920847	0.9007486953731833	0.0	regulation of transcription, DNA-templated
GO:0071495	16515	1268	3	1	1513	1	1	false	0.8380700594853455	0.909663984164998	3.6313787365830666E-290	cellular response to endogenous stimulus
GO:0009987	16515	12841	3	2	13878	2	1	false	0.8561333170471993	0.9210450742124062	0.0	cellular process
GO:0044238	16515	8708	3	2	9406	2	1	false	0.8570836107254336	0.9210450742124062	0.0	primary metabolic process
GO:2000112	16515	2359	3	1	3737	2	3	false	0.8640894429714974	0.9239768301081358	0.0	regulation of cellular macromolecule biosynthetic process
GO:0005737	16515	6076	3	1	11683	3	2	false	0.889488451606321	0.9429726088910384	0.0	cytoplasm
GO:0019901	16515	700	3	1	786	1	1	false	0.8905852417304252	0.9429726088910384	2.985224654691716E-117	protein kinase binding
GO:0051384	16515	134	3	1	149	1	1	false	0.8993288590604551	0.9475855295466259	6.842145126024778E-21	response to glucocorticoid
GO:0071704	16515	8995	3	2	9406	2	1	false	0.9145138279251911	0.9517785892739498	0.0	organic substance metabolic process
GO:0003674	16515	11969	3	2	14589	3	1	false	0.9148485249957446	0.9517785892739498	0.0	molecular_function
GO:0000976	16515	1415	3	1	1543	1	2	false	0.9170447180812652	0.9517785892739498	6.742013886341853E-191	transcription regulatory region sequence-specific DNA binding
GO:0044260	16515	6589	3	1	9167	2	2	false	0.9209339127697014	0.9517785892739498	0.0	cellular macromolecule metabolic process
GO:1990837	16515	1457	3	1	1567	1	2	false	0.9298021697513784	0.9539119718400898	2.7858462114274706E-172	sequence-specific double-stranded DNA binding
GO:0006915	16515	1695	3	1	1819	1	1	false	0.9318306761956433	0.9539119718400898	6.637702222380925E-196	apoptotic process
GO:0046872	16515	1729	3	1	1836	1	1	false	0.9417211328980686	0.9561550683797563	1.6689959932889248E-176	metal ion binding
GO:0012501	16515	1819	3	1	1921	1	1	false	0.9469026548681181	0.9561550683797563	1.7730777300949983E-172	programmed cell death
GO:0005488	16515	9221	3	1	11969	2	1	false	0.9473017807095734	0.9561550683797563	0.0	binding
GO:0097659	16515	2359	3	2	2371	2	1	false	0.9899011793333216	0.9931147088163584	1.5605119001577283E-32	nucleic acid-templated transcription
GO:0008150	16515	13878	3	2	14589	3	1	false	0.9931147088163584	0.9931147088163584	0.0	biological_process
GO:0000000	16515	14589	3	3	0	0	0	true	1.0	1.0	1.0	Gene Ontology
GO:0042921	16515	11	3	1	11	1	1	true	1.0	1.0	1.0	glucocorticoid receptor signaling pathway
