## Supplementary File S5 for "PIGNON: A protein-protein interaction-guided functional enrichment analysis for quantitative proteomics": table-mcl2_cluster1055-Parent-Child-Union-Benjamini-Hochberg.txt

ID	Pop.total	Pop.term	Study.total	Study.term	Pop.family	Study.family	nparents	is.trivial	p	p.adjusted	p.min	name
GO:0022610	16515	1260	3	3	13878	3	1	false	7.467756589149106E-4	0.16578419627911015	0.0	biological adhesion
GO:0043256	16515	9	3	1	4698	2	2	false	0.0038281547608854534	0.40673434018328775	3.2800152040514686E-28	laminin complex
GO:0043083	16515	15	3	1	1834	1	2	false	0.00817884405670333	0.40673434018328775	1.5503852079787536E-37	synaptic cleft
GO:0097485	16515	253	3	2	2319	2	3	false	0.011860606067358353	0.40673434018328775	0.0	neuron projection guidance
GO:0060600	16515	6	3	1	503	1	2	false	0.01192842942346195	0.40673434018328775	4.580608510486199E-14	dichotomous subdivision of an epithelial terminal unit
GO:0071526	16515	32	3	1	2604	1	1	false	0.01228878648232225	0.40673434018328775	1.5948459508860608E-74	semaphorin-plexin signaling pathway
GO:0085029	16515	37	3	1	2885	1	2	false	0.012824956672446009	0.40673434018328775	1.6369057204537143E-85	extracellular matrix assembly
GO:0017154	16515	11	3	1	616	1	2	false	0.01785714285714266	0.4377704655901484	9.010863064472435E-24	semaphorin receptor activity
GO:0032989	16515	1057	3	2	7814	2	3	false	0.01828300905291772	0.4377704655901484	0.0	cellular component morphogenesis
GO:0006935	16515	556	3	2	3829	2	2	false	0.02105282979006088	0.4377704655901484	0.0	chemotaxis
GO:0035272	16515	45	3	1	4127	2	1	false	0.021691329376088437	0.4377704655901484	3.011739489936906E-107	exocrine system development
GO:0008037	16515	115	3	1	12841	3	1	false	0.026629226872605417	0.44047619047622233	1.5835454756116538E-284	cell recognition
GO:0042330	16515	556	3	2	3248	2	2	false	0.02925967281656075	0.44047619047622233	0.0	taxis
GO:0007422	16515	61	3	1	4127	2	2	false	0.02934648469023099	0.44047619047622233	2.2147541273132393E-137	peripheral nervous system development
GO:0002116	16515	10	3	1	336	1	1	false	0.02976190476190691	0.44047619047622233	2.265117505542499E-19	semaphorin receptor complex
GO:0040011	16515	1650	3	2	13878	3	1	false	0.03902827143005397	0.5053350405481722	0.0	locomotion
GO:0008360	16515	150	3	1	3678	1	2	false	0.040783034257808146	0.5053350405481722	1.790268214057534E-271	regulation of cell shape
GO:0031012	16515	448	3	1	10934	1	2	false	0.040973111395797755	0.5053350405481722	0.0	extracellular matrix
GO:0030030	16515	1456	3	2	6509	2	1	false	0.05001065613521474	0.5267412270667811	0.0	cell projection organization
GO:0060041	16515	131	3	1	4812	2	2	false	0.053711595050890355	0.5267412270667811	2.0837729253052162E-260	retina development in camera-type eye
GO:0001763	16515	178	3	1	6187	2	2	false	0.056716807259846826	0.5267412270667811	0.0	morphogenesis of a branching structure
GO:0009887	16515	957	3	2	3945	2	2	false	0.058801163050711945	0.5267412270667811	0.0	animal organ morphogenesis
GO:0031594	16515	72	3	1	1222	1	1	false	0.05891980360067824	0.5267412270667811	2.7830213509880113E-118	neuromuscular junction
GO:0005178	16515	120	3	1	2026	1	3	false	0.0592300098716279	0.5267412270667811	3.892309488535672E-197	integrin binding
GO:0051674	16515	1451	3	2	5875	2	1	false	0.06096682821541329	0.5267412270667811	0.0	localization of cell
GO:0005576	16515	681	3	1	10934	1	1	false	0.06228278763512453	0.5267412270667811	0.0	extracellular region
GO:0005783	16515	543	3	1	8452	1	3	false	0.0642451490769298	0.5267412270667811	0.0	endoplasmic reticulum
GO:0005788	16515	279	3	1	4185	1	2	false	0.0666666666665918	0.5267412270667811	0.0	endoplasmic reticulum lumen
GO:0006928	16515	2076	3	2	12841	3	1	false	0.06993865527028383	0.5267412270667811	0.0	movement of cell or subcellular component
GO:0048708	16515	68	3	1	917	1	2	false	0.07415485278079009	0.5267412270667811	1.147369286985088E-104	astrocyte differentiation
GO:0014910	16515	61	3	1	780	1	2	false	0.07820512820513979	0.5267412270667811	2.158098423839497E-92	regulation of smooth muscle cell migration
GO:0050839	16515	471	3	1	5904	1	1	false	0.07977642276403751	0.5267412270667811	0.0	cell adhesion molecule binding
GO:0007431	16515	33	3	1	407	1	2	false	0.08108108108107273	0.5267412270667811	2.518283967685269E-49	salivary gland development
GO:0071711	16515	27	3	1	323	1	1	false	0.08359133126935601	0.5267412270667811	5.9418321281112154E-40	basement membrane organization
GO:1902287	16515	11	3	1	251	2	2	false	0.08589641434262538	0.5267412270667811	2.0010793335176133E-19	semaphorin-plexin signaling pathway involved in axon guidance
GO:0044877	16515	821	3	1	9221	1	1	false	0.0890358963242372	0.5267412270667811	0.0	protein-containing complex binding
GO:0043687	16515	342	3	1	3764	1	1	false	0.0908607863973479	0.5267412270667811	0.0	post-translational protein modification
GO:1902285	16515	12	3	1	258	2	2	false	0.0910324857478933	0.5267412270667811	7.139823881370838E-21	semaphorin-plexin signaling pathway involved in neuron projection guidance
GO:0021782	16515	95	3	1	1918	2	2	false	0.09663278399785617	0.5267412270667811	1.4843008471539495E-163	glial cell development
GO:0043062	16515	323	3	1	6509	2	1	false	0.09679194133567302	0.5267412270667811	0.0	extracellular structure organization
GO:0016049	16515	433	3	1	12855	3	2	false	0.09769201966864019	0.5267412270667811	0.0	cell growth
GO:0005198	16515	612	3	1	11969	2	1	false	0.0996537456612829	0.5267412270667811	0.0	structural molecule activity
GO:0010001	16515	193	3	1	3328	2	2	false	0.11263883349516925	0.5506824934368993	3.31335E-319	glial cell differentiation
GO:0009605	16515	2447	3	2	7281	2	1	false	0.11291925695481407	0.5506824934368993	0.0	response to external stimulus
GO:0000904	16515	692	3	2	2048	2	2	false	0.11406078254758034	0.5506824934368993	0.0	cell morphogenesis involved in differentiation
GO:0060445	16515	20	3	1	175	1	2	false	0.11428571428571904	0.5506824934368993	1.0361973103092476E-26	branching involved in salivary gland morphogenesis
GO:0014812	16515	79	3	1	1315	2	1	false	0.11658593329519942	0.5506824934368993	3.9347288395067554E-129	muscle cell migration
GO:0007528	16515	47	3	1	377	1	1	false	0.12466843501326932	0.5676704478994914	4.212300053240439E-61	neuromuscular junction development
GO:0048858	16515	618	3	2	1730	2	3	false	0.12747720791518785	0.5676704478994914	0.0	cell projection morphogenesis
GO:0060089	16515	856	3	1	11969	2	1	false	0.13792688822260424	0.5676704478994914	0.0	molecular transducer activity
GO:0043235	16515	336	3	1	4639	2	1	false	0.1396272727951179	0.5676704478994914	0.0	receptor complex
GO:0030182	16515	1250	3	2	3328	2	2	false	0.1410055909110848	0.5676704478994914	0.0	neuron differentiation
GO:0005201	16515	131	3	1	919	1	2	false	0.1425462459194416	0.5676704478994914	9.180321674673437E-163	extracellular matrix structural constituent
GO:0048468	16515	1897	3	2	5006	2	3	false	0.14355249225401476	0.5676704478994914	0.0	cell development
GO:0007162	16515	242	3	1	4783	3	3	false	0.1442658946909162	0.5676704478994914	0.0	negative regulation of cell adhesion
GO:0014037	16515	33	3	1	218	1	2	false	0.15137614678898378	0.5676704478994914	7.551704181842954E-40	Schwann cell differentiation
GO:0022008	16515	1450	3	2	3721	2	2	false	0.1517867205307161	0.5676704478994914	0.0	neurogenesis
GO:0048880	16515	327	3	1	4127	2	1	false	0.15220822736521164	0.5676704478994914	0.0	sensory system development
GO:0032991	16515	4639	3	2	11845	2	1	false	0.15336337349872545	0.5676704478994914	0.0	protein-containing complex
GO:0060560	16515	201	3	1	2516	2	2	false	0.1534244453782409	0.5676704478994914	1.670279347514282E-303	developmental growth involved in morphogenesis
GO:0030054	16515	1821	3	1	10934	1	1	false	0.16654472288346064	0.5974732375489589	0.0	cell junction
GO:0010770	16515	146	3	1	1658	2	4	false	0.16841007153917203	0.5974732375489589	7.382113359938497E-214	positive regulation of cell morphogenesis involved in differentiation
GO:0048588	16515	200	3	1	2255	2	3	false	0.16955321606119103	0.5974732375489589	1.6537138968796187E-292	developmental cell growth
GO:0040007	16515	873	3	1	13878	3	1	false	0.177105580222954	0.6073202804322492	0.0	growth
GO:0048869	16515	3513	3	2	13027	3	2	false	0.17892380346845546	0.6073202804322492	0.0	cellular developmental process
GO:0034330	16515	618	3	1	6509	2	1	false	0.1808894837383926	0.6073202804322492	0.0	cell junction organization
GO:0022612	16515	110	3	1	1143	2	2	false	0.18329035490522838	0.6073202804322492	1.4795575397025015E-156	gland morphogenesis
GO:0040012	16515	891	3	1	9059	2	2	false	0.18704649344701668	0.6106517874299663	0.0	regulation of locomotion
GO:0030155	16515	631	3	1	9139	3	2	false	0.19318152114920054	0.6164838157435015	0.0	regulation of cell adhesion
GO:0051270	16515	896	3	1	8723	2	3	false	0.19489370456418462	0.6164838157435015	0.0	regulation of cellular component movement
GO:0005102	16515	1183	3	1	5904	1	1	false	0.20037262872581973	0.6164838157435015	0.0	signaling receptor binding
GO:0009653	16515	2361	3	2	5265	2	2	false	0.20104521168423425	0.6164838157435015	0.0	anatomical structure morphogenesis
GO:0048589	16515	579	3	1	5407	2	2	false	0.2027176511228631	0.6164838157435015	0.0	developmental growth
GO:0034446	16515	97	3	1	866	2	2	false	0.21158739270327412	0.6347621781098223	2.956497013724021E-131	substrate adhesion-dependent cell spreading
GO:0048667	16515	545	3	2	1154	2	2	false	0.22282313789218675	0.6595564881608728	0.0	cell morphogenesis involved in neuron differentiation
GO:0007399	16515	1971	3	2	4127	2	1	false	0.22802851444257471	0.6660832921875209	0.0	nervous system development
GO:0050772	16515	79	3	1	628	2	4	false	0.23594307134376777	0.6736694677871142	1.3749195432094897E-102	positive regulation of axonogenesis
GO:0060666	16515	5	3	1	21	1	2	false	0.23809523809523822	0.6736694677871142	4.914246400314522E-5	dichotomous subdivision of terminal units involved in salivary gland branching
GO:0014002	16515	30	3	1	124	1	2	false	0.2419354838709633	0.6736694677871142	1.9150055719642584E-29	astrocyte development
GO:0048732	16515	406	3	1	3125	2	1	false	0.24299697823271343	0.6736694677871142	0.0	gland development
GO:0005604	16515	88	3	1	353	1	1	false	0.24929178470253113	0.6736694677871142	1.6583374288842044E-85	basement membrane
GO:0051130	16515	1112	3	1	8217	2	3	false	0.25235864232381633	0.6736694677871142	0.0	positive regulation of cellular component organization
GO:0070831	16515	13	3	1	51	1	2	false	0.2549019607843135	0.6736694677871142	2.0996926965988165E-12	basement membrane assembly
GO:0014044	16515	26	3	1	102	1	2	false	0.2549019607843135	0.6736694677871142	7.908955698938546E-25	Schwann cell development
GO:0007435	16515	30	3	1	113	1	2	false	0.26548672566372394	0.687202084292993	4.690592137566503E-28	salivary gland morphogenesis
GO:0048666	16515	1027	3	2	1990	2	2	false	0.2662134200414297	0.687202084292993	0.0	neuron development
GO:0061564	16515	477	3	2	915	2	1	false	0.2714926283314492	0.6904505014001721	3.141381716105017E-274	axon development
GO:0042221	16515	3829	3	2	7281	2	1	false	0.2765253082305677	0.6904505014001721	0.0	response to chemical
GO:0045597	16515	884	3	1	5910	2	4	false	0.2768022280388077	0.6904505014001721	0.0	positive regulation of cell differentiation
GO:0051336	16515	1199	3	1	4153	1	2	false	0.28870695882452857	0.7016956321654007	0.0	regulation of hydrolase activity
GO:0007423	16515	491	3	1	3125	2	1	false	0.289595697822918	0.7016956321654007	0.0	sensory organ development
GO:0043087	16515	437	3	1	1470	1	2	false	0.29727891156468783	0.7016956321654007	0.0	regulation of GTPase activity
GO:0022604	16515	465	3	1	2863	2	3	false	0.2985023259967674	0.7016956321654007	0.0	regulation of cell morphogenesis
GO:0051962	16515	478	3	1	2932	2	4	false	0.29952551243411984	0.7016956321654007	0.0	positive regulation of nervous system development
GO:0051094	16515	1228	3	1	7511	2	3	false	0.30027515790861736	0.7016956321654007	0.0	positive regulation of developmental process
GO:0050790	16515	2225	3	1	7147	1	2	false	0.31131943472872503	0.7093704518591986	0.0	regulation of catalytic activity
GO:0031346	16515	354	3	1	2059	2	3	false	0.3143661405450726	0.7093704518591986	0.0	positive regulation of cell projection organization
GO:0012505	16515	3456	3	1	10934	1	3	false	0.31607828791008497	0.7093704518591986	0.0	endomembrane system
GO:0042063	16515	251	3	1	1450	2	1	false	0.3163408771804534	0.7093704518591986	2.491742644619081E-289	gliogenesis
GO:0032502	16515	5265	3	2	13878	3	1	false	0.3225639365339957	0.7112500723755971	0.0	developmental process
GO:0061138	16515	166	3	1	513	1	2	false	0.3235867446393482	0.7112500723755971	1.4674518701577213E-139	morphogenesis of a branching epithelium
GO:0007411	16515	251	3	2	436	2	2	false	0.3308552145945076	0.711538461538461	2.1968011553238228E-128	axon guidance
GO:0045595	16515	1604	3	1	8813	2	3	false	0.33089920654034405	0.711538461538461	0.0	regulation of cell differentiation
GO:0043260	16515	3	3	1	9	1	1	false	0.3333333333333331	0.711538461538461	0.011904761904761887	laminin-11 complex
GO:0051240	16515	1553	3	1	7916	2	3	false	0.3539012760959265	0.7452124527586678	0.0	positive regulation of multicellular organismal process
GO:0031175	16515	915	3	2	1533	2	2	false	0.356095405006469	0.7452124527586678	0.0	neuron projection development
GO:0031974	16515	3948	3	1	10934	1	1	false	0.36107554417561966	0.7452124527586678	0.0	membrane-enclosed lumen
GO:0032990	16515	638	3	2	1057	2	1	false	0.3641004415011243	0.7452124527586678	2.1711294386699665E-307	cell part morphogenesis
GO:0065008	16515	3583	3	1	9584	1	1	false	0.373852253754843	0.7452124527586678	0.0	regulation of biological quality
GO:0051179	16515	5875	3	2	13878	3	1	false	0.38589105521049927	0.7452124527586678	0.0	localization
GO:0007417	16515	893	3	1	4127	2	2	false	0.3859806922721587	0.7452124527586678	0.0	central nervous system development
GO:0016817	16515	1312	3	1	3358	1	1	false	0.3907087552116796	0.7452124527586678	0.0	hydrolase activity, acting on acid anhydrides
GO:0010769	16515	286	3	1	1297	2	3	false	0.39252620006277433	0.7452124527586678	2.595779349600827E-296	regulation of cell morphogenesis involved in differentiation
GO:0031344	16515	627	3	1	2838	2	2	false	0.393110967201925	0.7452124527586678	0.0	regulation of cell projection organization
GO:0051128	16515	2242	3	1	10141	2	2	false	0.39330487463680897	0.7452124527586678	0.0	regulation of cellular component organization
GO:0050770	16515	168	3	1	753	2	3	false	0.39666864457074624	0.7452124527586678	7.390573749013251E-173	regulation of axonogenesis
GO:0048729	16515	682	3	1	3010	2	2	false	0.40187676174063536	0.7452124527586678	0.0	tissue morphogenesis
GO:0032501	16515	6028	3	2	13878	3	1	false	0.40209355318075224	0.7452124527586678	0.0	multicellular organismal process
GO:0010720	16515	490	3	1	2161	2	3	false	0.40216077947485146	0.7452124527586678	0.0	positive regulation of cell development
GO:0002009	16515	503	3	1	1246	1	2	false	0.40369181380415436	0.7452124527586678	0.0	morphogenesis of an epithelium
GO:0050793	16515	2287	3	1	9945	2	2	false	0.4070636084918051	0.7452124527586678	0.0	regulation of developmental process
GO:0032879	16515	2429	3	1	10462	2	2	false	0.41045963093603816	0.7452124527586678	0.0	regulation of localization
GO:1990138	16515	155	3	1	663	2	3	false	0.4131864226055258	0.7452124527586678	7.134946915597236E-156	neuron projection extension
GO:0048513	16515	3125	3	2	4812	2	2	false	0.4216965726742907	0.7452124527586678	0.0	animal organ development
GO:0048812	16515	604	3	2	927	2	2	false	0.42429071693679776	0.7452124527586678	1.979770327319711E-259	neuron projection morphogenesis
GO:0043233	16515	3948	3	1	9283	1	2	false	0.42529354734620334	0.7452124527586678	0.0	organelle lumen
GO:0003008	16515	1482	3	1	6028	2	1	false	0.4312925940771749	0.7452124527586678	0.0	system process
GO:0005773	16515	3678	3	1	8452	1	2	false	0.4351632749624206	0.7452124527586678	0.0	vacuole
GO:0007409	16515	435	3	2	659	2	3	false	0.43537920123988205	0.7452124527586678	1.0891818025309468E-182	axonogenesis
GO:0070013	16515	3948	3	1	9004	1	2	false	0.4384717903129156	0.7452124527586678	0.0	intracellular organelle lumen
GO:0010976	16515	263	3	1	1044	2	4	false	0.4405505780190266	0.7452124527586678	4.282437784198403E-255	positive regulation of neuron projection development
GO:0065009	16515	3314	3	1	13061	2	2	false	0.44309929623488353	0.7452124527586678	0.0	regulation of molecular function
GO:0045666	16515	337	3	1	1301	2	3	false	0.451113344764544	0.7529861844942013	2.4E-322	positive regulation of neuron differentiation
GO:0048870	16515	1451	3	2	2148	2	3	false	0.45621450918065864	0.7558180674485538	0.0	cell motility
GO:0050953	16515	179	3	1	388	1	1	false	0.4613402061856308	0.7586483390608152	1.247419746333564E-115	sensory perception of light stimulus
GO:0071840	16515	6683	3	2	13878	3	1	false	0.47234086918273366	0.7628068539364046	0.0	cellular component organization or biogenesis
GO:0007600	16515	388	3	1	817	1	1	false	0.4749082007343043	0.7628068539364046	1.1461051024118381E-244	sensory perception
GO:0051239	16515	2782	3	1	10089	2	2	false	0.47547574013626226	0.7628068539364046	0.0	regulation of multicellular organismal process
GO:0007275	16515	4343	3	2	6284	2	2	false	0.4776133004376587	0.7628068539364046	0.0	multicellular organism development
GO:0050769	16515	427	3	1	1522	2	4	false	0.48252714299342225	0.7651501838895696	0.0	positive regulation of neurogenesis
GO:0051960	16515	821	3	1	2749	2	2	false	0.5081900895005249	0.7907942579048123	0.0	regulation of nervous system development
GO:0022603	16515	970	3	1	3247	2	2	false	0.5082951588462652	0.7907942579048123	0.0	regulation of anatomical structure morphogenesis
GO:0016043	16515	6509	3	2	12854	3	2	false	0.5095692309747943	0.7907942579048123	0.0	cellular component organization
GO:0071944	16515	5612	3	1	10934	1	1	false	0.5132613865040625	0.7907942579048123	0.0	cell periphery
GO:0043412	16515	3949	3	1	7606	1	1	false	0.5191953720732142	0.7907942579048123	0.0	macromolecule modification
GO:0005737	16515	6076	3	1	11683	1	2	false	0.5200718993428045	0.7907942579048123	0.0	cytoplasm
GO:0016787	16515	3358	3	1	6357	1	1	false	0.5282365895857171	0.7977450536600624	0.0	hydrolase activity
GO:0050896	16515	7281	3	2	13878	3	1	false	0.5369377066449057	0.8054065599673585	0.0	response to stimulus
GO:0050877	16515	817	3	1	1482	1	1	false	0.5512820512820672	0.821373257614892	0.0	nervous system process
GO:0060284	16515	839	3	1	2508	2	2	false	0.5572378202274194	0.8236580071634578	0.0	regulation of cell development
GO:0007166	16515	2604	3	1	4610	1	1	false	0.5648590021697816	0.8236580071634578	0.0	cell surface receptor signaling pathway
GO:0003924	16515	723	3	1	1279	1	1	false	0.5652853792025586	0.8236580071634578	0.0	GTPase activity
GO:0031589	16515	308	3	1	1255	3	1	false	0.5706805240083743	0.8236580071634578	7.269762113801913E-303	cell-substrate adhesion
GO:2000026	16515	1794	3	1	5196	2	3	false	0.5713663653296059	0.8236580071634578	0.0	regulation of multicellular organismal development
GO:0016020	16515	6329	3	1	10934	1	1	false	0.5788366563045235	0.8290434690297047	0.0	membrane
GO:0019538	16515	5250	3	1	8935	1	3	false	0.5875769445978096	0.8361671903891906	0.0	protein metabolic process
GO:0009888	16515	1798	3	1	4812	2	1	false	0.607733334160691	0.8571340788987997	0.0	tissue development
GO:0050808	16515	377	3	1	618	1	1	false	0.6100323624595061	0.8571340788987997	9.974271446309599E-179	synapse organization
GO:0060429	16515	1111	3	1	1798	1	1	false	0.6179087875420136	0.8627405712850756	0.0	epithelium development
GO:0022607	16515	2668	3	1	6683	2	2	false	0.6391015761751991	0.8828672871416514	0.0	cellular component assembly
GO:0005515	16515	5904	3	1	9221	1	1	false	0.6402776271612878	0.8828672871416514	0.0	protein binding
GO:0010975	16515	467	3	1	1149	2	3	false	0.6478971261178033	0.8878590246799526	0.0	regulation of neuron projection development
GO:0001654	16515	323	3	1	492	1	2	false	0.6565040650405117	0.8941343707913719	9.127290303776097E-137	eye development
GO:0044267	16515	4687	3	1	7022	1	2	false	0.6674736542281041	0.8975641214280436	0.0	cellular protein metabolic process
GO:0045202	16515	1222	3	1	1821	1	1	false	0.6710598572206609	0.8975641214280436	0.0	synapse
GO:0120035	16515	617	3	1	1447	2	2	false	0.6711515502570056	0.8975641214280436	0.0	regulation of plasma membrane bounded cell projection organization
GO:0044085	16515	2890	3	1	6683	2	1	false	0.6779129683640159	0.9011777184240211	0.0	cellular component biogenesis
GO:1901564	16515	6170	3	1	9003	1	2	false	0.6853271131903249	0.902418557935994	0.0	organonitrogen compound metabolic process
GO:0048523	16515	4164	3	1	12864	3	3	false	0.6906991022846116	0.902418557935994	0.0	negative regulation of cellular process
GO:0045664	16515	602	3	1	1345	2	2	false	0.6950201363075725	0.902418557935994	0.0	regulation of neuron differentiation
GO:0036211	16515	3764	3	1	5415	1	2	false	0.6951061865182656	0.902418557935994	0.0	protein modification process
GO:0004888	16515	596	3	1	850	1	1	false	0.7011764705885416	0.9050068399456759	2.4718895390397115E-224	transmembrane signaling receptor activity
GO:0048519	16515	4686	3	1	13878	3	2	false	0.7094629446470648	0.9080597454002771	0.0	negative regulation of biological process
GO:0050767	16515	737	3	1	1592	2	4	false	0.7117225031515686	0.9080597454002771	0.0	regulation of neurogenesis
GO:0044260	16515	6589	3	1	9167	1	2	false	0.7187738627761757	0.9118159859217773	0.0	cellular macromolecule metabolic process
GO:0048731	16515	4127	3	2	4812	2	2	false	0.7355339393502514	0.9183354273564609	0.0	system development
GO:0048522	16515	4621	3	1	12886	3	3	false	0.7361739634427935	0.9183354273564609	0.0	positive regulation of cellular process
GO:0007165	16515	4610	3	1	12851	3	5	false	0.736323000312838	0.9183354273564609	0.0	signal transduction
GO:0023052	16515	5095	3	1	13878	3	1	false	0.746549279549942	0.9258879332965761	0.0	signaling
GO:0048518	16515	5275	3	1	13878	3	2	false	0.76181656941211	0.9395737689416024	0.0	positive regulation of biological process
GO:0003824	16515	6357	3	1	11969	2	1	false	0.7801742904959434	0.9505819248320658	0.0	catalytic activity
GO:0007154	16515	5113	3	1	12841	3	1	false	0.7820596415246779	0.9505819248320658	0.0	cell communication
GO:2000145	16515	829	3	1	1544	2	3	false	0.7857153650600116	0.9505819248320658	0.0	regulation of cell motility
GO:0062023	16515	353	3	1	448	1	1	false	0.7879464285715161	0.9505819248320658	6.490318583199214E-100	collagen-containing extracellular matrix
GO:0009987	16515	12841	3	3	13878	3	1	false	0.7921516040267216	0.9505819248320658	0.0	cellular process
GO:0006464	16515	3764	3	1	4687	1	2	false	0.8030723277178098	0.9567446209331395	0.0	cellular protein modification process
GO:0043227	16515	7507	3	1	9283	1	1	false	0.808682537973074	0.9567446209331395	0.0	membrane-bounded organelle
GO:0043231	16515	7335	3	1	9029	1	2	false	0.812382323626683	0.9567446209331395	0.0	intracellular membrane-bounded organelle
GO:0030334	16515	777	3	1	1360	2	2	false	0.816416699130158	0.9567446209331395	0.0	regulation of cell migration
GO:0016477	16515	1315	3	2	1451	2	1	false	0.8212695168598474	0.9567446209331395	2.5941692467191015E-195	cell migration
GO:0000902	16515	960	3	2	1057	2	1	false	0.8248043347382629	0.9567446209331395	4.187268842637695E-140	cell morphogenesis
GO:0048856	16515	4812	3	2	5265	2	1	false	0.8353081512711203	0.9567446209331395	0.0	anatomical structure development
GO:0014909	16515	66	3	1	79	1	1	false	0.8354430379746691	0.9567446209331395	3.7889316453175926E-15	smooth muscle cell migration
GO:0051716	16515	5952	3	1	13037	3	2	false	0.8395267692835545	0.9567446209331395	0.0	cellular response to stimulus
GO:0043229	16515	9004	3	1	10673	1	2	false	0.8436240981907518	0.9567446209331395	0.0	intracellular organelle
GO:0043170	16515	7606	3	1	8995	1	1	false	0.8455808782695051	0.9567446209331395	0.0	macromolecule metabolic process
GO:0043226	16515	9283	3	1	10934	1	1	false	0.849003109566795	0.9567446209331395	0.0	organelle
GO:0008150	16515	13878	3	3	14589	3	1	false	0.8607945342954457	0.9651332657251968	0.0	biological_process
GO:0005886	16515	5537	3	1	6400	1	2	false	0.8651562500031486	0.9651491834205979	0.0	plasma membrane
GO:0043010	16515	284	3	1	323	1	1	false	0.8792569659442837	0.9759752321981549	3.0841609002606947E-51	camera-type eye development
GO:0006807	16515	8339	3	1	9406	1	1	false	0.8865617690907434	0.9791876255629105	0.0	nitrogen compound metabolic process
GO:0030154	16515	3328	3	2	3513	2	1	false	0.8974359473157141	0.9862909916043986	6.4067112836E-314	cell differentiation
GO:0048699	16515	1380	3	2	1450	2	1	false	0.9057471264368073	0.9872441361299789	3.2946673344839256E-121	generation of neurons
GO:0005575	16515	11845	3	2	14589	3	1	false	0.9071973142816022	0.9872441361299789	0.0	cellular_component
GO:0003674	16515	11969	3	2	14589	3	1	false	0.9148485249957446	0.9907140124344161	0.0	molecular_function
GO:0044238	16515	8708	3	1	9406	1	1	false	0.9257920476364541	0.9940908324389505	0.0	primary metabolic process
GO:0005488	16515	9221	3	1	11969	2	1	false	0.9473017807095734	0.9940908324389505	0.0	binding
GO:0050794	16515	8239	3	1	12995	3	2	false	0.9509969671442356	0.9940908324389505	0.0	regulation of cellular process
GO:0050789	16515	8917	3	1	13878	3	2	false	0.9543376509749695	0.9940908324389505	0.0	regulation of biological process
GO:0071704	16515	8995	3	1	9406	1	1	false	0.9563044864969051	0.9940908324389505	0.0	organic substance metabolic process
GO:0008152	16515	9406	3	1	13878	3	1	false	0.9665553061074156	0.9940908324389505	0.0	metabolic process
GO:0044237	16515	8863	3	1	13059	3	2	false	0.9668437137411192	0.9940908324389505	0.0	cellular metabolic process
GO:0065007	16515	9584	3	1	13878	3	1	false	0.970392899401802	0.9940908324389505	0.0	biological regulation
GO:0120036	16515	1437	3	2	1456	2	1	false	0.9740625354040751	0.9940908324389505	1.0870553178834464E-43	plasma membrane bounded cell projection organization
GO:0017111	16515	1279	3	1	1312	1	1	false	0.9748475609753142	0.9940908324389505	1.671504200825845E-66	nucleoside-triphosphatase activity
GO:0007601	16515	175	3	1	179	1	1	false	0.9776536312848403	0.9940908324389505	2.417977605465387E-8	visual perception
GO:0005622	16515	10525	3	1	11845	2	1	false	0.9875896147787252	0.9940908324389505	0.0	intracellular
GO:0007155	16515	1255	3	3	1260	3	1	false	0.9881330309423767	0.9940908324389505	3.808723211297523E-14	cell adhesion
GO:0150063	16515	324	3	1	327	1	1	false	0.9908256880734531	0.9940908324389505	1.7318191461262801E-7	visual system development
GO:0038023	16515	850	3	1	856	1	1	false	0.9929906542054951	0.9940908324389505	1.862586969397614E-15	signaling receptor activity
GO:0120039	16515	616	3	2	618	2	1	false	0.9935327532215972	0.9940908324389505	5.24513120695616E-6	plasma membrane bounded cell projection morphogenesis
GO:0110165	16515	10934	3	1	11845	2	1	false	0.9940908324389506	0.9940908324389505	0.0	cellular anatomical entity
GO:0000000	16515	14589	3	3	0	0	0	true	1.0	1.0	1.0	Gene Ontology
GO:0016462	16515	1312	3	1	1312	1	1	true	1.0	1.0	1.0	pyrophosphatase activity
GO:0016818	16515	1312	3	1	1312	1	1	true	1.0	1.0	1.0	hydrolase activity, acting on acid anhydrides, in phosphorus-containing anhydrides
GO:0030198	16515	323	3	1	323	1	1	true	1.0	1.0	1.0	extracellular matrix organization
