## Supplementary File S5 for "PIGNON: A protein-protein interaction-guided functional enrichment analysis for quantitative proteomics": table-mcl2_cluster1064-Parent-Child-Union-Benjamini-Hochberg.txt

ID	Pop.total	Pop.term	Study.total	Study.term	Pop.family	Study.family	nparents	is.trivial	p	p.adjusted	p.min	name
GO:0032196	16515	16	3	1	12841	2	1	false	0.0024905621377674485	0.12902431342152088	3.8645435253827123E-53	transposition
GO:0045495	16515	19	3	1	6076	1	1	false	0.0031270572745122865	0.12902431342152088	1.6165609360293841E-55	pole plasm
GO:0010529	16515	16	3	1	4164	1	3	false	0.003842459173877133	0.12902431342152088	2.636205791618029E-45	negative regulation of transposition
GO:0010528	16515	16	3	1	8239	2	2	false	0.003880430478842733	0.12902431342152088	4.709306566221336E-50	regulation of transposition
GO:0031072	16515	120	3	1	5904	1	1	false	0.020325203251979854	0.3947391735775559	6.555799756571216E-254	heat shock protein binding
GO:0044848	16515	96	3	1	13878	3	1	false	0.020610523445805173	0.3947391735775559	2.9923870221883514E-248	biological phase
GO:0006304	16515	115	3	1	4425	1	2	false	0.02598870056497656	0.3947391735775559	6.840373001009916E-231	DNA modification
GO:0043046	16515	19	3	1	644	1	3	false	0.029503105590055704	0.3947391735775559	6.8030054847552365E-37	DNA methylation involved in gamete generation
GO:0006457	16515	213	3	1	12841	2	1	false	0.032901111873548654	0.3947391735775559	0.0	protein folding
GO:0036464	16515	211	3	1	6078	1	2	false	0.034715366896925205	0.3947391735775559	0.0	cytoplasmic ribonucleoprotein granule
GO:0034587	16515	15	3	1	430	1	1	false	0.03488372093023714	0.3947391735775559	5.2690696410786636E-28	piRNA metabolic process
GO:0032259	16515	335	3	1	9406	1	1	false	0.03561556453331331	0.3947391735775559	0.0	methylation
GO:0043414	16515	284	3	1	6663	1	3	false	0.0426234428935404	0.39505316048046996	0.0	macromolecule methylation
GO:0022412	16515	283	3	1	12909	2	3	false	0.04336643602075307	0.39505316048046996	0.0	cellular process involved in reproduction in multicellular organism
GO:0009408	16515	164	3	1	3584	1	2	false	0.045758928571507915	0.39505316048046996	1.759220657776601E-288	response to heat
GO:0035770	16515	220	3	1	4548	1	2	false	0.048372911169786315	0.39505316048046996	0.0	ribonucleoprotein granule
GO:0140098	16515	321	3	1	6357	1	1	false	0.050495516753142775	0.39505316048046996	0.0	catalytic activity, acting on RNA
GO:0007140	16515	40	3	1	662	1	3	false	0.06042296072508537	0.446458543135353	3.976713707128731E-65	male meiotic nuclear division
GO:0034605	16515	126	3	1	1954	1	2	false	0.06448311156598854	0.45138178096191983	3.2186003687555767E-202	cellular response to heat
GO:0051321	16515	213	3	1	2440	1	3	false	0.08729508196731296	0.5486501142657091	4.2679454732E-313	meiotic cell cycle
GO:0043186	16515	19	3	1	211	1	2	false	0.09004739336492863	0.5486501142657091	1.933988916550111E-27	P granule
GO:1903046	16515	213	3	1	2347	1	3	false	0.09075415423944061	0.5486501142657091	2.479179046729534E-309	meiotic cell cycle process
GO:0009566	16515	133	3	1	1253	1	2	false	0.10614525139661805	0.5943012999071746	1.9984185752954108E-183	fertilization
GO:1900034	16515	77	3	1	718	1	2	false	0.10724233983287361	0.5943012999071746	1.1929162407887686E-105	regulation of cellular response to heat
GO:0034660	16515	430	3	1	3298	1	1	false	0.13038204972717768	0.6532763933869445	0.0	ncRNA metabolic process
GO:0005929	16515	647	3	1	9587	2	3	false	0.13042648445339042	0.6532763933869445	0.0	cilium
GO:0006259	16515	942	3	1	7103	1	2	false	0.1326200197101316	0.6532763933869445	0.0	DNA metabolic process
GO:0030990	16515	647	3	1	4639	1	1	false	0.1394697133000342	0.6624811381751624	0.0	intraciliary transport particle
GO:0080135	16515	675	3	1	8569	2	3	false	0.15134802899984653	0.6631778250796868	0.0	regulation of cellular response to stress
GO:0009628	16515	1117	3	1	7281	1	1	false	0.15341299272029965	0.6631778250796868	0.0	response to abiotic stimulus
GO:0003006	16515	848	3	1	5486	1	2	false	0.15457528253737063	0.6631778250796868	0.0	developmental process involved in reproduction
GO:0006458	16515	37	3	1	213	1	1	false	0.17370892018779543	0.7112299465241011	2.701524799415971E-42	'de novo' protein folding
GO:0003724	16515	72	3	1	408	1	2	false	0.17647058823530326	0.7112299465241011	5.1845110602243585E-82	RNA helicase activity
GO:0051704	16515	905	3	1	13878	3	1	false	0.18316553312947192	0.7165004678299931	0.0	multi-organism process
GO:0140013	16515	213	3	1	1122	1	2	false	0.18983957219248498	0.7213903743314429	5.072039602284252E-236	meiotic nuclear division
GO:0009266	16515	220	3	1	1117	1	1	false	0.19695613249769037	0.7276434895053561	6.843214967461627E-240	response to temperature stimulus
GO:0022402	16515	1438	3	1	12841	2	2	false	0.21143718972495448	0.7291666666666655	0.0	cell cycle process
GO:0032504	16515	704	3	1	6150	2	2	false	0.21585584013215245	0.7291666666666655	0.0	multicellular organism reproduction
GO:0007141	16515	22	3	1	101	1	2	false	0.21782178217821568	0.7291666666666655	1.0667908927603783E-22	male meiosis I
GO:0007049	16515	1553	3	1	12841	2	1	false	0.22726309152239643	0.7291666666666655	0.0	cell cycle
GO:0080134	16515	1277	3	1	5300	1	2	false	0.24094339622574185	0.7291666666666655	0.0	regulation of response to stress
GO:0048285	16515	1165	3	1	4814	1	1	false	0.2420024927300415	0.7291666666666655	0.0	organelle fission
GO:0000003	16515	1253	3	1	13878	3	1	false	0.2471573889782242	0.7291666666666655	0.0	reproduction
GO:0022414	16515	1253	3	1	13878	3	2	false	0.2471573889782242	0.7291666666666655	0.0	reproductive process
GO:0006306	16515	76	3	1	300	1	3	false	0.2533333333333275	0.7291666666666655	3.448180124528378E-73	DNA methylation
GO:0099080	16515	1510	3	1	10934	2	1	false	0.25714157892541484	0.7291666666666655	0.0	supramolecular complex
GO:0061077	16515	55	3	1	213	1	1	false	0.2582159624413203	0.7291666666666655	2.3336692851358936E-52	chaperone-mediated protein folding
GO:0071547	16515	5	3	1	19	1	1	false	0.2631578947368417	0.7291666666666655	8.599931200550397E-5	piP-body
GO:0033554	16515	1926	3	1	6548	1	2	false	0.294135613927245	0.7970967741933592	0.0	cellular response to stress
GO:0061512	16515	353	3	1	1178	1	1	false	0.2996604414260749	0.7970967741933592	1.681023134525E-311	protein localization to cilium
GO:0042995	16515	1906	3	1	10934	2	1	false	0.3182634551571402	0.8299811673705813	0.0	cell projection
GO:0098590	16515	2390	3	1	6329	1	2	false	0.37762679728146903	0.9035783610432125	0.0	plasma membrane region
GO:0016817	16515	1312	3	1	3358	1	1	false	0.3907087552116796	0.9035783610432125	0.0	hydrolase activity, acting on acid anhydrides
GO:0050794	16515	8239	3	2	12995	2	2	false	0.401954730578933	0.9035783610432125	0.0	regulation of cellular process
GO:0032501	16515	6028	3	2	13878	3	1	false	0.40209355318075224	0.9035783610432125	0.0	multicellular organismal process
GO:0016887	16515	525	3	1	1279	1	1	false	0.4104769351055277	0.9035783610432125	0.0	ATPase activity
GO:0098762	16515	91	3	1	213	1	2	false	0.42723004694836186	0.9035783610432125	1.3241454603319402E-62	meiotic cell cycle phase
GO:0007127	16515	91	3	1	213	1	3	false	0.42723004694836186	0.9035783610432125	1.3241454603319402E-62	meiosis I
GO:0003008	16515	1482	3	1	6028	2	1	false	0.4312925940771749	0.9035783610432125	0.0	system process
GO:0061982	16515	95	3	1	213	1	1	false	0.44600938967137754	0.9035783610432125	4.7993732027295584E-63	meiosis I cell cycle process
GO:0050953	16515	179	3	1	388	1	1	false	0.4613402061856308	0.9035783610432125	1.247419746333564E-115	sensory perception of light stimulus
GO:0051641	16515	2730	3	1	5875	1	1	false	0.46468085106490864	0.9035783610432125	0.0	cellular localization
GO:0007600	16515	388	3	1	817	1	1	false	0.4749082007343043	0.9035783610432125	1.1461051024118381E-244	sensory perception
GO:0033036	16515	2808	3	1	5875	1	1	false	0.47795744680895536	0.9035783610432125	0.0	macromolecule localization
GO:0090304	16515	3833	3	1	8019	1	2	false	0.4779897742858977	0.9035783610432125	0.0	nucleic acid metabolic process
GO:0006950	16515	3575	3	1	7281	1	1	false	0.4910039829684965	0.9035783610432125	0.0	response to stress
GO:0006139	16515	4384	3	1	8848	1	5	false	0.49547920433637904	0.9035783610432125	0.0	nucleobase-containing compound metabolic process
GO:0043232	16515	4526	3	1	9010	1	2	false	0.5023307436177219	0.9035783610432125	0.0	intracellular non-membrane-bounded organelle
GO:0051085	16515	30	3	1	59	1	2	false	0.5084745762711843	0.9035783610432125	1.6911233892144686E-17	chaperone cofactor-dependent protein refolding
GO:0046483	16515	4528	3	1	8863	1	1	false	0.5108879611877025	0.9035783610432125	0.0	heterocycle metabolic process
GO:0006725	16515	4570	3	1	8863	1	1	false	0.5156267629462289	0.9035783610432125	0.0	cellular aromatic compound metabolic process
GO:0043412	16515	3949	3	1	7606	1	1	false	0.5191953720732142	0.9035783610432125	0.0	macromolecule modification
GO:0007283	16515	448	3	1	858	1	2	false	0.5221445221447325	0.9035783610432125	4.429377058526753E-257	spermatogenesis
GO:0016787	16515	3358	3	1	6357	1	1	false	0.5282365895857171	0.9035783610432125	0.0	hydrolase activity
GO:1901360	16515	4777	3	1	8995	1	1	false	0.5310728182328325	0.9035783610432125	0.0	organic cyclic compound metabolic process
GO:0048523	16515	4164	3	1	12864	2	3	false	0.5426272538044857	0.9035783610432125	0.0	negative regulation of cellular process
GO:0019953	16515	687	3	1	1253	1	2	false	0.5482841181164466	0.9035783610432125	0.0	sexual reproduction
GO:0042623	16515	289	3	1	525	1	1	false	0.5504761904761242	0.9035783610432125	3.7948954952805876E-156	ATPase activity, coupled
GO:0034641	16515	5039	3	1	9147	1	2	false	0.5508910025088619	0.9035783610432125	0.0	cellular nitrogen compound metabolic process
GO:0050877	16515	817	3	1	1482	1	1	false	0.5512820512820672	0.9035783610432125	0.0	nervous system process
GO:0048609	16515	698	3	1	1253	1	2	false	0.5570630486829465	0.9035783610432125	0.0	multicellular organismal reproductive process
GO:0004386	16515	161	3	1	289	1	1	false	0.5570934256055897	0.9035783610432125	1.4073653006443198E-85	helicase activity
GO:0033365	16515	1178	3	1	2012	1	1	false	0.5854870775346548	0.9381901362904709	0.0	protein localization to organelle
GO:0070727	16515	2015	3	1	3370	1	2	false	0.5979228486657159	0.9467111770540501	0.0	cellular macromolecule localization
GO:0048583	16515	3777	3	1	9953	2	2	false	0.6149830247115128	0.9622675563133082	0.0	regulation of response to stimulus
GO:0032991	16515	4639	3	1	11845	2	1	false	0.6299207126241301	0.971097214523143	0.0	protein-containing complex
GO:0005515	16515	5904	3	1	9221	1	1	false	0.6402776271612878	0.971097214523143	0.0	protein binding
GO:0044703	16515	843	3	1	1312	1	2	false	0.6425304878047864	0.971097214523143	0.0	multi-organism reproductive process
GO:0006305	16515	76	3	1	115	1	1	false	0.6608695652174024	0.9875896147787252	1.3148330487621472E-31	DNA alkylation
GO:0051716	16515	5952	3	1	13037	2	2	false	0.7046775995641958	0.9875896147787252	0.0	cellular response to stimulus
GO:0050789	16515	8917	3	2	13878	3	2	false	0.708015106412641	0.9875896147787252	0.0	regulation of biological process
GO:0048519	16515	4686	3	1	13878	3	2	false	0.7094629446470648	0.9875896147787252	0.0	negative regulation of biological process
GO:0044260	16515	6589	3	1	9167	1	2	false	0.7187738627761757	0.9875896147787252	0.0	cellular macromolecule metabolic process
GO:0043226	16515	9283	3	2	10934	2	1	false	0.7207945543817764	0.9875896147787252	0.0	organelle
GO:0043228	16515	4536	3	1	9283	2	1	false	0.7385328993778939	0.9875896147787252	0.0	non-membrane-bounded organelle
GO:0006996	16515	4814	3	1	6509	1	1	false	0.7395913350707962	0.9875896147787252	0.0	organelle organization
GO:0007276	16515	580	3	1	773	1	2	false	0.7503234152650463	0.9875896147787252	6.572703527412539E-188	gamete generation
GO:0016043	16515	6509	3	1	12854	2	2	false	0.7563580887694212	0.9875896147787252	0.0	cellular component organization
GO:0032502	16515	5265	3	1	13878	3	1	false	0.7609849240888042	0.9875896147787252	0.0	developmental process
GO:0071944	16515	5612	3	1	10934	2	1	false	0.7631083725987806	0.9875896147787252	0.0	cell periphery
GO:0005737	16515	6076	3	1	11683	2	2	false	0.7696903841589504	0.9875896147787252	0.0	cytoplasm
GO:0065007	16515	9584	3	2	13878	3	1	false	0.7720556775335542	0.9875896147787252	0.0	biological regulation
GO:0003824	16515	6357	3	1	11969	2	1	false	0.7801742904959434	0.9875896147787252	0.0	catalytic activity
GO:0034613	16515	2012	3	1	2533	1	2	false	0.7943150414545266	0.9875896147787252	0.0	cellular protein localization
GO:0120025	16515	1906	3	1	2390	1	2	false	0.797489539750139	0.9875896147787252	0.0	plasma membrane bounded cell projection
GO:0048232	16515	465	3	1	580	1	1	false	0.8017241379312364	0.9875896147787252	8.698010733899691E-125	male gamete generation
GO:0051179	16515	5875	3	1	13878	3	1	false	0.808261700330652	0.9875896147787252	0.0	localization
GO:0044728	16515	94	3	1	115	1	1	false	0.8173913043478114	0.9875896147787252	1.8992404090440877E-23	DNA methylation or demethylation
GO:0016020	16515	6329	3	1	10934	2	1	false	0.8226437359952804	0.9875896147787252	0.0	membrane
GO:0043170	16515	7606	3	1	8995	1	1	false	0.8455808782695051	0.9875896147787252	0.0	macromolecule metabolic process
GO:0110165	16515	10934	3	2	11845	2	1	false	0.8520889902826382	0.9875896147787252	0.0	cellular anatomical entity
GO:0016070	16515	3298	3	1	3833	1	1	false	0.8604226454472057	0.9875896147787252	0.0	RNA metabolic process
GO:0071840	16515	6683	3	1	13878	3	1	false	0.8606764507703596	0.9875896147787252	0.0	cellular component organization or biogenesis
GO:0008150	16515	13878	3	3	14589	3	1	false	0.8607945342954457	0.9875896147787252	0.0	biological_process
GO:0005886	16515	5537	3	1	6400	1	2	false	0.8651562500031486	0.9875896147787252	0.0	plasma membrane
GO:0006807	16515	8339	3	1	9406	1	1	false	0.8865617690907434	0.9875896147787252	0.0	nitrogen compound metabolic process
GO:0050896	16515	7281	3	1	13878	3	1	false	0.8926121448533996	0.9875896147787252	0.0	response to stimulus
GO:0044237	16515	8863	3	1	13059	2	2	false	0.8967759585791586	0.9875896147787252	0.0	cellular metabolic process
GO:0008104	16515	2531	3	1	2808	1	1	false	0.9013532763532341	0.9875896147787252	0.0	protein localization
GO:0005575	16515	11845	3	2	14589	3	1	false	0.9071973142816022	0.9875896147787252	0.0	cellular_component
GO:0003674	16515	11969	3	2	14589	3	1	false	0.9148485249957446	0.9875896147787252	0.0	molecular_function
GO:0051084	16515	34	3	1	37	1	1	false	0.918918918918922	0.9875896147787252	1.287001287001289E-4	'de novo' posttranslational protein folding
GO:0044238	16515	8708	3	1	9406	1	1	false	0.9257920476364541	0.9875896147787252	0.0	primary metabolic process
GO:0005488	16515	9221	3	1	11969	2	1	false	0.9473017807095734	0.9875896147787252	0.0	binding
GO:0022403	16515	91	3	1	96	1	1	false	0.9479166666666614	0.9875896147787252	1.636016872176502E-8	cell cycle phase
GO:0071704	16515	8995	3	1	9406	1	1	false	0.9563044864969051	0.9875896147787252	0.0	organic substance metabolic process
GO:0000280	16515	1122	3	1	1165	1	1	false	0.9630901287558652	0.9875896147787252	1.861771880780646E-79	nuclear division
GO:0008152	16515	9406	3	1	13878	3	1	false	0.9665553061074156	0.9875896147787252	0.0	metabolic process
GO:0017111	16515	1279	3	1	1312	1	1	false	0.9748475609753142	0.9875896147787252	1.671504200825845E-66	nucleoside-triphosphatase activity
GO:0043229	16515	9004	3	1	10673	2	2	false	0.9755589388768211	0.9875896147787252	0.0	intracellular organelle
GO:0007601	16515	175	3	1	179	1	1	false	0.9776536312848403	0.9875896147787252	2.417977605465387E-8	visual perception
GO:0009987	16515	12841	3	2	13878	3	1	false	0.9840967430661428	0.9875896147787252	0.0	cellular process
GO:0005622	16515	10525	3	1	11845	2	1	false	0.9875896147787252	0.9875896147787252	0.0	intracellular
GO:0000000	16515	14589	3	3	0	0	0	true	1.0	1.0	1.0	Gene Ontology
GO:0000279	16515	91	3	1	91	1	1	true	1.0	1.0	1.0	M phase
GO:0098764	16515	91	3	1	91	1	1	true	1.0	1.0	1.0	meiosis I cell cycle phase
GO:0007134	16515	91	3	1	91	1	2	true	1.0	1.0	1.0	meiotic telophase I
GO:0016462	16515	1312	3	1	1312	1	1	true	1.0	1.0	1.0	pyrophosphatase activity
GO:0016818	16515	1312	3	1	1312	1	1	true	1.0	1.0	1.0	hydrolase activity, acting on acid anhydrides, in phosphorus-containing anhydrides
GO:0051326	16515	91	3	1	91	1	2	true	1.0	1.0	1.0	telophase
GO:0060293	16515	19	3	1	19	1	1	true	1.0	1.0	1.0	germ plasm
