## Supplementary File S5 for "PIGNON: A protein-protein interaction-guided functional enrichment analysis for quantitative proteomics": table-mcl2_cluster1068-Parent-Child-Union-Benjamini-Hochberg.txt

ID	Pop.total	Pop.term	Study.total	Study.term	Pop.family	Study.family	nparents	is.trivial	p	p.adjusted	p.min	name
GO:0035145	16515	20	3	1	6237	1	2	false	0.003206669873328718	0.5066538399859375	3.161211958771528E-58	exon-exon junction complex
GO:0006471	16515	33	3	1	3764	1	1	false	0.008767268862902746	0.5253532834581224	1.0077335664088268E-81	protein ADP-ribosylation
GO:0018195	16515	19	3	1	1150	1	1	false	0.016521739130434098	0.5253532834581224	9.925729886906803E-42	peptidyl-arginine modification
GO:0042162	16515	34	3	1	1505	1	1	false	0.022591362126245535	0.5253532834581224	3.953892147796587E-70	telomeric DNA binding
GO:0031100	16515	73	3	1	3160	1	2	false	0.02310126582275566	0.5253532834581224	3.4445706851489744E-150	animal organ regeneration
GO:0006023	16515	100	3	1	4230	1	4	false	0.02364066193855758	0.5253532834581224	7.050440288974901E-205	aminoglycan biosynthetic process
GO:0006406	16515	109	3	1	3670	1	4	false	0.02970027247954776	0.5253532834581224	2.0626198482553789E-212	mRNA export from nucleus
GO:0061008	16515	135	3	1	4127	1	1	false	0.03271141264837091	0.5253532834581224	1.9121198919609284E-257	hepaticobiliary system development
GO:0016782	16515	47	3	1	2841	2	1	false	0.03281898359531662	0.5253532834581224	1.8436461033797474E-103	transferase activity, transferring sulfur-containing groups
GO:0031099	16515	160	3	1	4812	1	1	false	0.033250207813805215	0.5253532834581224	4.594795557535015E-304	regeneration
GO:0051236	16515	181	3	1	4806	1	2	false	0.037661256762280326	0.5409525971309356	0.0	establishment of RNA localization
GO:0071166	16515	125	3	1	2730	1	1	false	0.04578754578746401	0.5837610746593843	1.015110550149462E-219	ribonucleoprotein complex localization
GO:0035770	16515	220	3	1	4548	1	2	false	0.048372911169786315	0.5837610746593843	0.0	ribonucleoprotein granule
GO:0006022	16515	148	3	1	8435	3	3	false	0.05172566484323658	0.5837610746593843	7.9E-323	aminoglycan metabolic process
GO:0018120	16515	3	3	1	49	1	2	false	0.06122448979591899	0.6269841269841274	5.427702996092057E-5	peptidyl-arginine ADP-ribosylation
GO:0036464	16515	211	3	1	6078	2	2	false	0.06823109136349828	0.6269841269841274	0.0	cytoplasmic ribonucleoprotein granule
GO:0006403	16515	209	3	1	2808	1	1	false	0.07443019943016439	0.6269841269841274	2.7E-322	RNA localization
GO:0015931	16515	199	3	1	2500	1	2	false	0.07959999999992146	0.6269841269841274	8.366965467777354E-301	nucleobase-containing compound transport
GO:0044270	16515	526	3	1	6074	1	2	false	0.0865986170563182	0.6269841269841274	0.0	cellular nitrogen compound catabolic process
GO:0046700	16515	523	3	1	5652	1	2	false	0.09253361641880606	0.6269841269841274	0.0	heterocycle catabolic process
GO:0019439	16515	540	3	1	5673	1	2	false	0.09518773135912169	0.6269841269841274	0.0	aromatic compound catabolic process
GO:0006520	16515	297	3	1	8872	3	3	false	0.09711445650030104	0.6269841269841274	0.0	cellular amino acid metabolic process
GO:0006401	16515	383	3	1	3918	1	3	false	0.0977539561000784	0.6269841269841274	0.0	RNA catabolic process
GO:1901361	16515	560	3	1	5697	1	2	false	0.09829734948190218	0.6269841269841274	0.0	organic cyclic compound catabolic process
GO:0005844	16515	71	3	1	673	1	1	false	0.10549777117384188	0.6269841269841274	6.357965542096231E-98	polysome
GO:0003956	16515	4	3	1	37	1	1	false	0.10810810810810795	0.6269841269841274	1.5141191611779858E-5	NAD(P)+-protein-arginine ADP-ribosyltransferase activity
GO:0034655	16515	492	3	1	4444	1	5	false	0.11071107110723472	0.6269841269841274	0.0	nucleobase-containing compound catabolic process
GO:0034483	16515	4	3	1	36	1	1	false	0.11111111111111119	0.6269841269841274	1.697648756472278E-5	heparan sulfate sulfotransferase activity
GO:0006611	16515	172	3	1	1377	1	2	false	0.12490922294851708	0.6741691287411866	1.8894853900743452E-224	protein export from nucleus
GO:0048732	16515	406	3	1	3125	1	1	false	0.12992000000001813	0.6741691287411866	0.0	gland development
GO:1901137	16515	671	3	1	4911	1	2	false	0.13663205049914887	0.6741691287411866	0.0	carbohydrate derivative biosynthetic process
GO:0031225	16515	131	3	1	908	1	1	false	0.1442731277533127	0.6741691287411866	5.033812529451922E-162	anchored component of membrane
GO:0016757	16515	214	3	1	2841	2	1	false	0.14500175994357187	0.6741691287411866	0.0	transferase activity, transferring glycosyl groups
GO:1990904	16515	673	3	1	4639	1	1	false	0.14507436947595154	0.6741691287411866	0.0	ribonucleoprotein complex
GO:0016763	16515	37	3	1	214	1	1	false	0.17289719626168634	0.7637696425732177	2.2344387359654787E-42	transferase activity, transferring pentosyl groups
GO:0048471	16515	689	3	1	10934	3	2	false	0.17739628868628074	0.7637696425732177	0.0	perinuclear region of cytoplasm
GO:0051169	16515	335	3	1	1873	1	1	false	0.17885744794436112	0.7637696425732177	0.0	nuclear transport
GO:0005794	16515	859	3	1	8452	2	3	false	0.19294708736104646	0.7735923556820465	0.0	Golgi apparatus
GO:0006402	16515	345	3	1	1782	1	3	false	0.19360269360260124	0.7735923556820465	0.0	mRNA catabolic process
GO:0016740	16515	2841	3	2	6357	2	1	false	0.19968869270163794	0.7735923556820465	0.0	transferase activity
GO:0006525	16515	12	3	1	59	1	1	false	0.20338983050847353	0.7735923556820465	8.932662300943612E-13	arginine metabolic process
GO:0071426	16515	124	3	1	603	1	4	false	0.20563847429522758	0.7735923556820465	2.1368692212776998E-132	ribonucleoprotein complex export from nucleus
GO:0031503	16515	549	3	1	2531	1	1	false	0.21691031212953385	0.7970192864294499	0.0	protein-containing complex localization
GO:0031224	16515	908	3	1	10934	3	2	false	0.2290342254301238	0.8224410822263537	0.0	intrinsic component of membrane
GO:0016071	16515	809	3	1	3298	1	1	false	0.24530018192865943	0.8612761943272931	0.0	mRNA metabolic process
GO:0044265	16515	1103	3	1	7226	2	3	false	0.28200441121478537	0.9643232085985776	0.0	cellular macromolecule catabolic process
GO:0006082	16515	1019	3	1	9265	3	3	false	0.2950207417402661	0.9643232085985776	0.0	organic acid metabolic process
GO:0046907	16515	1873	3	1	11294	2	3	false	0.304189793287323	0.9643232085985776	0.0	intracellular transport
GO:0018193	16515	1150	3	1	3764	1	1	false	0.3055260361314704	0.9643232085985776	0.0	peptidyl-amino acid modification
GO:0008152	16515	9406	3	3	13878	3	1	false	0.311307534642788	0.9643232085985776	0.0	metabolic process
GO:1901135	16515	1073	3	1	8995	3	1	false	0.3169045562128576	0.9643232085985776	0.0	carbohydrate derivative metabolic process
GO:0010629	16515	1372	3	1	4323	1	3	false	0.3173721952349749	0.9643232085985776	0.0	negative regulation of gene expression
GO:0001889	16515	133	3	1	408	1	2	false	0.3259803921568666	0.9670679625943635	3.2740065621445798E-111	liver development
GO:0000139	16515	665	3	1	2012	1	2	false	0.33051689860820016	0.9670679625943635	0.0	Golgi membrane
GO:1901363	16515	3236	3	1	9221	1	1	false	0.3509380761330863	0.9860376560186185	0.0	heterocyclic compound binding
GO:0097159	16515	3307	3	1	9221	1	1	false	0.35863789177102323	0.9860376560186185	0.0	organic cyclic compound binding
GO:0099080	16515	1510	3	1	10934	3	1	false	0.3597500875076394	0.9860376560186185	0.0	supramolecular complex
GO:0009064	16515	59	3	1	163	1	1	false	0.3619631901840498	0.9860376560186185	7.12581638771535E-46	glutamine family amino acid metabolic process
GO:1901566	16515	1676	3	1	7864	2	2	false	0.38084606050601877	0.9910447761195128	0.0	organonitrogen compound biosynthetic process
GO:0045184	16515	1978	3	1	5129	1	2	false	0.3856502242142764	0.9910447761195128	0.0	establishment of protein localization
GO:0044248	16515	2055	3	1	8923	2	2	false	0.40758748859335947	0.9910447761195128	0.0	cellular catabolic process
GO:0009057	16515	1319	3	1	8030	3	2	false	0.4163087487680352	0.9910447761195128	0.0	macromolecule catabolic process
GO:0071705	16515	2183	3	1	4702	1	1	false	0.4642705231834458	0.9910447761195128	0.0	nitrogen compound transport
GO:0051641	16515	2730	3	1	5875	1	1	false	0.46468085106490864	0.9910447761195128	0.0	cellular localization
GO:0044281	16515	1811	3	1	9406	3	1	false	0.4735763693187828	0.9910447761195128	0.0	small molecule metabolic process
GO:0006886	16515	1362	3	1	2870	1	3	false	0.47456445993091895	0.9910447761195128	0.0	intracellular protein transport
GO:0033036	16515	2808	3	1	5875	1	1	false	0.47795744680895536	0.9910447761195128	0.0	macromolecule localization
GO:0010468	16515	2644	3	1	5456	1	2	false	0.48460410557359895	0.9910447761195128	0.0	regulation of gene expression
GO:1901575	16515	1956	3	1	9133	3	2	false	0.5147678385363954	0.9910447761195128	0.0	organic substance catabolic process
GO:0005737	16515	6076	3	2	11683	3	2	false	0.5300942492588145	0.9910447761195128	0.0	cytoplasm
GO:0071702	16515	2495	3	1	4702	1	1	false	0.5306252658462377	0.9910447761195128	0.0	organic substance transport
GO:0005575	16515	11845	3	3	14589	3	1	false	0.5351899274240102	0.9910447761195128	0.0	cellular_component
GO:0003824	16515	6357	3	2	11969	3	1	false	0.5466266953838821	0.9910447761195128	0.0	catalytic activity
GO:1901605	16515	163	3	1	297	1	1	false	0.5488215488215424	0.9910447761195128	3.4888734864875E-88	alpha-amino acid metabolic process
GO:0003674	16515	11969	3	3	14589	3	1	false	0.5521759367843886	0.9910447761195128	0.0	molecular_function
GO:0051168	16515	187	3	1	332	1	1	false	0.5632530120482061	0.9910447761195128	3.718405712381415E-98	nuclear export
GO:0009892	16515	2467	3	1	10162	3	3	false	0.5658426190532855	0.9910447761195128	0.0	negative regulation of metabolic process
GO:0006405	16515	132	3	1	233	1	2	false	0.5665236051502444	0.9910447761195128	1.0879899262778136E-68	RNA export from nucleus
GO:0000956	16515	199	3	1	345	1	1	false	0.5768115942028993	0.9910447761195128	1.9133725992856366E-101	nuclear-transcribed mRNA catabolic process
GO:0009056	16515	2357	3	1	9406	3	1	false	0.5791558615010455	0.9910447761195128	0.0	catabolic process
GO:0098588	16515	1881	3	1	3159	1	1	false	0.5954415954409462	0.9910447761195128	0.0	bounding membrane of organelle
GO:0070727	16515	2015	3	1	3370	1	2	false	0.5979228486657159	0.9910447761195128	0.0	cellular macromolecule localization
GO:0000184	16515	119	3	1	199	1	1	false	0.597989949748737	0.9910447761195128	1.011769723468725E-57	nuclear-transcribed mRNA catabolic process, nonsense-mediated decay
GO:0043170	16515	7606	3	3	8995	3	1	false	0.6045594349971944	0.9910447761195128	0.0	macromolecule metabolic process
GO:0016020	16515	6329	3	2	10934	3	1	false	0.6172855591010364	0.9910447761195128	0.0	membrane
GO:0010605	16515	2252	3	1	7683	3	3	false	0.6468358814084516	0.9910447761195128	0.0	negative regulation of macromolecule metabolic process
GO:0003950	16515	24	3	1	37	1	1	false	0.6486486486486499	0.9910447761195128	2.80704330956243E-10	NAD+ ADP-ribosyltransferase activity
GO:0048513	16515	3125	3	1	4812	1	2	false	0.6494181213633105	0.9910447761195128	0.0	animal organ development
GO:0043227	16515	7507	3	2	9283	2	1	false	0.6539507789273495	0.9910447761195128	0.0	membrane-bounded organelle
GO:0043231	16515	7335	3	2	9029	2	2	false	0.6599481570113728	0.9910447761195128	0.0	intracellular membrane-bounded organelle
GO:0012505	16515	3456	3	1	10934	3	3	false	0.680136935697461	0.9910447761195128	0.0	endomembrane system
GO:0005773	16515	3678	3	1	8452	2	2	false	0.6809885589101732	0.9910447761195128	0.0	vacuole
GO:0006024	16515	98	3	1	142	1	2	false	0.6901408450704405	0.9910447761195128	9.297161213455263E-38	glycosaminoglycan biosynthetic process
GO:0007275	16515	4343	3	1	6284	1	2	false	0.6911203055396322	0.9910447761195128	0.0	multicellular organism development
GO:0036211	16515	3764	3	1	5415	1	2	false	0.6951061865182656	0.9910447761195128	0.0	protein modification process
GO:0006807	16515	8339	3	3	9406	3	1	false	0.6968018120303053	0.9910447761195128	0.0	nitrogen compound metabolic process
GO:0005634	16515	3375	3	1	7335	2	1	false	0.7085663712699258	0.9910447761195128	0.0	nucleus
GO:0048519	16515	4686	3	1	13878	3	2	false	0.7094629446470648	0.9910447761195128	0.0	negative regulation of biological process
GO:0043229	16515	9004	3	2	10673	2	2	false	0.711689257491939	0.9910447761195128	0.0	intracellular organelle
GO:0031090	16515	3159	3	1	9284	3	2	false	0.7128951769900052	0.9910447761195128	0.0	organelle membrane
GO:0043228	16515	4536	3	1	9283	2	1	false	0.7385328993778939	0.9910447761195128	0.0	non-membrane-bounded organelle
GO:0003676	16515	2455	3	1	3307	1	2	false	0.7423646809805463	0.9910447761195128	0.0	nucleic acid binding
GO:0006139	16515	4384	3	1	8848	2	5	false	0.7454870225968521	0.9910447761195128	0.0	nucleobase-containing compound metabolic process
GO:0043232	16515	4526	3	1	9010	2	2	false	0.7523530606771349	0.9910447761195128	0.0	intracellular non-membrane-bounded organelle
GO:0044237	16515	8863	3	2	13059	3	2	false	0.7566404482605247	0.9910447761195128	0.0	cellular metabolic process
GO:0046483	16515	4528	3	1	8863	2	1	false	0.7607976104526049	0.9910447761195128	0.0	heterocycle metabolic process
GO:0032502	16515	5265	3	1	13878	3	1	false	0.7609849240888042	0.9910447761195128	0.0	developmental process
GO:1901564	16515	6170	3	2	9003	3	2	false	0.7652867706170416	0.9910447761195128	0.0	organonitrogen compound metabolic process
GO:0006725	16515	4570	3	1	8863	2	1	false	0.7654107500091167	0.9910447761195128	0.0	cellular aromatic compound metabolic process
GO:0008146	16515	36	3	1	47	1	1	false	0.7659574468085066	0.9910447761195128	5.741472862239223E-11	sulfotransferase activity
GO:0015833	16515	1929	3	1	2495	1	2	false	0.7731462925850212	0.9910447761195128	0.0	peptide transport
GO:0032991	16515	4639	3	1	11845	3	1	false	0.774883797500698	0.9910447761195128	0.0	protein-containing complex
GO:0003677	16515	1911	3	1	2455	1	1	false	0.778411405295452	0.9910447761195128	0.0	DNA binding
GO:0110165	16515	10934	3	3	11845	3	1	false	0.786543683336195	0.9910447761195128	0.0	cellular anatomical entity
GO:0043565	16515	1505	3	1	1911	1	1	false	0.7875457875451017	0.9910447761195128	0.0	sequence-specific DNA binding
GO:0034613	16515	2012	3	1	2533	1	2	false	0.7943150414545266	0.9910447761195128	0.0	cellular protein localization
GO:0051028	16515	145	3	1	181	1	1	false	0.8011049723757464	0.9910447761195128	8.233208751064726E-39	mRNA transport
GO:0006464	16515	3764	3	1	4687	1	2	false	0.8030723277178098	0.9910447761195128	0.0	cellular protein modification process
GO:0044260	16515	6589	3	2	9167	3	2	false	0.8072478355527294	0.9910447761195128	0.0	cellular macromolecule metabolic process
GO:0051179	16515	5875	3	1	13878	3	1	false	0.808261700330652	0.9910447761195128	0.0	localization
GO:0019222	16515	5105	3	1	11880	3	2	false	0.8145632003143042	0.9910447761195128	0.0	regulation of metabolic process
GO:0051234	16515	4792	3	1	5875	1	1	false	0.8156595744665065	0.9910447761195128	0.0	establishment of localization
GO:0009059	16515	3643	3	1	8388	3	2	false	0.819026869518809	0.9910447761195128	0.0	macromolecule biosynthetic process
GO:0032501	16515	6028	3	1	13878	3	1	false	0.8190509873980014	0.9910447761195128	0.0	multicellular organismal process
GO:0048731	16515	4127	3	1	4812	1	2	false	0.8576475477984249	0.9910447761195128	0.0	system development
GO:0090304	16515	3833	3	1	8019	3	2	false	0.8578037271187622	0.9910447761195128	0.0	nucleic acid metabolic process
GO:0010467	16515	3646	3	1	7606	3	1	false	0.858922150832603	0.9910447761195128	0.0	gene expression
GO:0016070	16515	3298	3	1	3833	1	1	false	0.8604226454472057	0.9910447761195128	0.0	RNA metabolic process
GO:0008150	16515	13878	3	3	14589	3	1	false	0.8607945342954457	0.9910447761195128	0.0	biological_process
GO:0071704	16515	8995	3	3	9406	3	1	false	0.874545178066278	0.9910447761195128	0.0	organic substance metabolic process
GO:0071427	16515	109	3	1	124	1	1	false	0.8790322580644931	0.9910447761195128	1.2535992569004354E-19	mRNA-containing ribonucleoprotein complex export from nucleus
GO:0009058	16515	4757	3	1	9406	3	1	false	0.879295921929117	0.9910447761195128	0.0	biosynthetic process
GO:0071944	16515	5612	3	1	10934	3	1	false	0.8847179420271659	0.9910447761195128	0.0	cell periphery
GO:1901576	16515	4681	3	1	9027	3	2	false	0.8884464649857995	0.9910447761195128	0.0	organic substance biosynthetic process
GO:0043412	16515	3949	3	1	7606	3	1	false	0.8888982547681775	0.9910447761195128	0.0	macromolecule modification
GO:0044267	16515	4687	3	1	7022	2	2	false	0.8894578420404158	0.9910447761195128	0.0	cellular protein metabolic process
GO:0042886	16515	1950	3	1	2183	1	1	false	0.8932661475035535	0.9910447761195128	3.676E-321	amide transport
GO:1901360	16515	4777	3	1	8995	3	1	false	0.8969252869804196	0.9910447761195128	0.0	organic cyclic compound metabolic process
GO:0008104	16515	2531	3	1	2808	1	1	false	0.9013532763532341	0.9910447761195128	0.0	protein localization
GO:0034641	16515	5039	3	1	9147	3	2	false	0.909451659158212	0.9910447761195128	0.0	cellular nitrogen compound metabolic process
GO:0050657	16515	181	3	1	199	1	1	false	0.9095477386934379	0.9910447761195128	5.903810043998575E-26	nucleic acid transport
GO:0048856	16515	4812	3	1	5265	1	1	false	0.9139601139625344	0.9910447761195128	0.0	anatomical structure development
GO:0019752	16515	923	3	1	1006	1	1	false	0.9174950298205091	0.9910447761195128	7.788489199683524E-124	carboxylic acid metabolic process
GO:0060255	16515	4602	3	1	7947	3	2	false	0.9254662294429308	0.9910447761195128	0.0	regulation of macromolecule metabolic process
GO:0019538	16515	5250	3	1	8935	3	3	false	0.9298833765979038	0.9910447761195128	0.0	protein metabolic process
GO:0043226	16515	9283	3	2	10934	3	1	false	0.938509850624058	0.9910447761195128	0.0	organelle
GO:0015031	16515	1899	3	1	2008	1	2	false	0.945717131473267	0.9910447761195128	2.850273740397961E-183	protein transport
GO:0030203	16515	140	3	1	148	1	1	false	0.9459459459459425	0.9910447761195128	2.1233159820863139E-13	glycosaminoglycan metabolic process
GO:0050789	16515	8917	3	1	13878	3	2	false	0.9543376509749695	0.9910447761195128	0.0	regulation of biological process
GO:0005622	16515	10525	3	2	11845	3	1	false	0.9655311321890564	0.9910447761195128	0.0	intracellular
GO:0065007	16515	9584	3	1	13878	3	1	false	0.970392899401802	0.9910447761195128	0.0	biological regulation
GO:0006810	16515	4702	3	1	4792	1	1	false	0.9812186978288634	0.9910447761195128	1.9528703698435357E-193	transport
GO:0005886	16515	5537	3	1	6400	2	2	false	0.9818353942035054	0.9910447761195128	0.0	plasma membrane
GO:0009987	16515	12841	3	2	13878	3	1	false	0.9840967430661428	0.9910447761195128	0.0	cellular process
GO:0044238	16515	8708	3	2	9406	3	1	false	0.9843155035943677	0.9910447761195128	0.0	primary metabolic process
GO:0043436	16515	1006	3	1	1019	1	1	false	0.9872423945044301	0.9910447761195128	5.264971687837605E-30	oxoacid metabolic process
GO:0005488	16515	9221	3	1	11969	3	1	false	0.9879076368154629	0.9910447761195128	0.0	binding
GO:0006913	16515	332	3	1	335	1	1	false	0.9910447761195128	0.9910447761195128	1.6103331859880216E-7	nucleocytoplasmic transport
GO:0000000	16515	14589	3	3	0	0	0	true	1.0	1.0	1.0	Gene Ontology
GO:0008467	16515	4	3	1	4	1	1	true	1.0	1.0	1.0	[heparan sulfate]-glucosamine 3-sulfotransferase 1 activity
GO:0050658	16515	181	3	1	181	1	2	true	1.0	1.0	1.0	RNA transport
