## Supplementary File S5 for "PIGNON: A protein-protein interaction-guided functional enrichment analysis for quantitative proteomics": table-mcl2_cluster1082-Parent-Child-Union-Benjamini-Hochberg.txt

ID	Pop.total	Pop.term	Study.total	Study.term	Pop.family	Study.family	nparents	is.trivial	p	p.adjusted	p.min	name
GO:0006991	16515	11	3	2	3575	3	1	false	2.5784186790229123E-5	0.00972063841991638	3.325119171858723E-32	response to sterol depletion
GO:0071501	16515	9	3	2	1927	3	2	false	5.8057942426160673E-5	0.010681449903005168	1.0091436645144155E-24	cellular response to sterol depletion
GO:0006984	16515	43	3	2	4610	2	1	false	8.49982750902268E-5	0.010681449903005168	2.124899883054195E-105	ER-nucleus signaling pathway
GO:0032933	16515	8	3	2	524	2	3	false	2.0434078204144016E-4	0.014240364117223972	7.484939889965173E-18	SREBP signaling pathway
GO:0045922	16515	21	3	2	2396	3	5	false	2.1841087500302277E-4	0.014240364117223972	5.988169098398756E-52	negative regulation of fatty acid metabolic process
GO:0045717	16515	12	3	2	1319	3	5	false	2.2663709470382979E-4	0.014240364117223972	1.8163269921591737E-29	negative regulation of fatty acid biosynthetic process
GO:0042304	16515	42	3	2	2906	3	4	false	6.063260395987962E-4	0.032654988132678024	6.584970642169262E-95	regulation of fatty acid biosynthetic process
GO:0062014	16515	71	3	2	3929	3	3	false	9.547878349895804E-4	0.04447850002173259	1.0279646647039393E-153	negative regulation of small molecule metabolic process
GO:0045833	16515	67	3	2	3393	3	3	false	0.001137927801049082	0.04447850002173259	1.984720675303163E-142	negative regulation of lipid metabolic process
GO:0051055	16515	36	3	2	1779	3	4	false	0.0011798010615844188	0.04447850002173259	5.2363869124775776E-76	negative regulation of lipid biosynthetic process
GO:0042180	16515	204	3	2	9265	3	3	false	0.0014264065239713007	0.04888684177610731	0.0	cellular ketone metabolic process
GO:0006694	16515	169	3	2	3665	2	3	false	0.0021142996717470348	0.06642424802071935	1.024271139982279E-296	steroid biosynthetic process
GO:0010565	16515	147	3	2	4841	3	3	false	0.002693068844305662	0.0767272918819577	3.3454489046198937E-285	regulation of cellular ketone metabolic process
GO:0008202	16515	290	3	2	5424	2	2	false	0.002849289353706652	0.0767272918819577	0.0	steroid metabolic process
GO:0045939	16515	20	3	2	326	2	3	false	0.0035865974516275027	0.08618572854789273	2.3993428231098714E-32	negative regulation of steroid metabolic process
GO:0042175	16515	976	3	3	6329	3	2	false	0.0036577497526957127	0.08618572854789273	0.0	nuclear outer membrane-endoplasmic reticulum membrane network
GO:0032937	16515	3	3	1	1514	2	3	false	0.003960392581772893	0.0878275296075518	1.7323460734629743E-9	SREBP-SCAP-Insig complex
GO:0036503	16515	97	3	2	1393	2	3	false	0.004802336807181783	0.10058227646152956	3.2078409445405612E-152	ERAD pathway
GO:1901617	16515	206	3	2	4820	3	2	false	0.005300330922220281	0.10516972408826557	0.0	organic hydroxy compound biosynthetic process
GO:0097094	16515	14	3	1	2363	1	3	false	0.005924672027088001	0.11168006771060882	5.353934218289039E-37	craniofacial suture morphogenesis
GO:0044322	16515	23	3	1	10934	3	2	false	0.006297900421584239	0.11306230756844086	3.39337453365239E-71	endoplasmic reticulum quality control compartment
GO:0046890	16515	164	3	2	3371	3	3	false	0.006833038089198514	0.11709342543762907	5.186853847949471E-284	regulation of lipid biosynthetic process
GO:0006517	16515	29	3	1	3835	1	2	false	0.007561929595832943	0.11881366303164544	1.1572705986457215E-73	protein deglycosylation
GO:1901615	16515	460	3	2	8995	3	1	false	0.007563734516603423	0.11881366303164544	0.0	organic hydroxy compound metabolic process
GO:0016053	16515	274	3	2	5091	3	4	false	0.008351340512336674	0.12593821492603705	0.0	organic acid biosynthetic process
GO:0010894	16515	19	3	2	187	2	4	false	0.009832672071760827	0.137216824600901	2.143011050523494E-26	negative regulation of steroid biosynthetic process
GO:0032386	16515	319	3	2	3092	2	3	false	0.010614005607392566	0.137216824600901	0.0	regulation of intracellular transport
GO:0062012	16515	382	3	2	6267	3	2	false	0.01066923607316759	0.137216824600901	0.0	regulation of small molecule metabolic process
GO:0009890	16515	1224	3	3	5516	3	3	false	0.01090542372891236	0.137216824600901	0.0	negative regulation of biosynthetic process
GO:0031324	16515	2129	3	3	9593	3	4	false	0.01091911071094703	0.137216824600901	0.0	negative regulation of cellular metabolic process
GO:0005783	16515	543	3	2	8452	3	3	false	0.011833379790731464	0.14198212419694817	0.0	endoplasmic reticulum
GO:0031327	16515	1201	3	3	5235	3	4	false	0.012051533088335122	0.14198212419694817	0.0	negative regulation of cellular biosynthetic process
GO:1904888	16515	62	3	1	4812	1	1	false	0.012884455527849423	0.14514926420718227	2.317965854584814E-143	cranial skeletal system development
GO:0019216	16515	359	3	2	5255	3	2	false	0.013332128094106005	0.14514926420718227	0.0	regulation of lipid metabolic process
GO:0036513	16515	8	3	1	1774	3	2	false	0.013475395881303394	0.14514926420718227	4.175956673798004E-22	Derlin-1 retrotranslocation complex
GO:0009892	16515	2467	3	3	10162	3	3	false	0.014294527202833182	0.1489889564625384	0.0	negative regulation of metabolic process
GO:0036315	16515	18	3	1	1231	1	4	false	0.014622258326562125	0.1489889564625384	1.7215981902781952E-40	cellular response to sterol
GO:0036314	16515	27	3	1	1732	1	3	false	0.015588914549665128	0.15465844171641457	4.8378733198442814E-60	response to sterol
GO:0019217	16515	80	3	2	629	2	3	false	0.01599951393882154	0.1546619680752749	1.7487053013790567E-103	regulation of fatty acid metabolic process
GO:0060021	16515	84	3	1	4812	1	1	false	0.017456359102247458	0.16452618453868229	3.3226728690955604E-183	roof of mouth development
GO:0031325	16515	2641	3	3	9799	3	4	false	0.01956137674251042	0.17199555377001643	0.0	positive regulation of cellular metabolic process
GO:0009893	16515	2828	3	3	10458	3	3	false	0.019758594619266635	0.17199555377001643	0.0	positive regulation of metabolic process
GO:0032527	16515	43	3	1	6483	3	2	false	0.01976953716718852	0.17199555377001643	8.61791286001097E-112	protein exit from endoplasmic reticulum
GO:1902931	16515	9	3	1	1337	3	4	false	0.02007375163363587	0.17199555377001643	2.7308573863775415E-23	negative regulation of alcohol biosynthetic process
GO:0005496	16515	83	3	1	3802	1	2	false	0.021830615465512064	0.18289204512217883	7.025211597531033E-173	steroid binding
GO:0044257	16515	735	3	2	4887	2	3	false	0.02259371245725271	0.18517020861704936	0.0	cellular protein catabolic process
GO:0030163	16515	878	3	2	5628	2	3	false	0.024314374710513956	0.19319968350103178	0.0	protein catabolic process
GO:0033554	16515	1926	3	3	6548	3	2	false	0.025419386915900274	0.19319968350103178	0.0	cellular response to stress
GO:0051173	16515	2492	3	3	8444	3	3	false	0.025682112903652396	0.19319968350103178	0.0	positive regulation of nitrogen compound metabolic process
GO:0090317	16515	40	3	1	1519	1	5	false	0.026333113890734467	0.19319968350103178	7.48688276279492E-80	negative regulation of intracellular protein transport
GO:0006633	16515	128	3	2	786	2	3	false	0.026346412537889385	0.19319968350103178	5.342951340667156E-151	fatty acid biosynthetic process
GO:0016798	16515	90	3	1	3358	1	1	false	0.026801667659327406	0.19319968350103178	2.2248947571949868E-179	hydrolase activity, acting on glycosyl bonds
GO:0046165	16515	126	3	2	762	2	3	false	0.027160698211020382	0.19319968350103178	1.014025778878147E-147	alcohol biosynthetic process
GO:0005789	16515	960	3	3	3161	3	2	false	0.027950793710180402	0.19513794868033355	0.0	endoplasmic reticulum membrane
GO:0006066	16515	320	3	2	1883	2	2	false	0.028805188545874324	0.19744647421444764	0.0	alcohol metabolic process
GO:0044255	16515	922	3	2	8924	3	2	false	0.029792741500501062	0.19889332241451055	0.0	cellular lipid metabolic process
GO:0060341	16515	720	3	2	4068	2	2	false	0.031290050938784585	0.19889332241451055	0.0	regulation of cellular localization
GO:0060628	16515	14	3	1	882	2	3	false	0.03151181017244092	0.19889332241451055	5.60901624063116E-31	regulation of ER to Golgi vesicle-mediated transport
GO:0012505	16515	3456	3	3	10934	3	3	false	0.03155920671468904	0.19889332241451055	0.0	endomembrane system
GO:0044283	16515	568	3	2	5316	3	2	false	0.0317670335666854	0.19889332241451055	0.0	small molecule biosynthetic process
GO:1901565	16515	1167	3	2	6503	2	2	false	0.03218167816256006	0.19889332241451055	0.0	organonitrogen compound catabolic process
GO:0006082	16515	1019	3	2	9265	3	3	false	0.03360376060647264	0.20285849636309536	0.0	organic acid metabolic process
GO:0048523	16515	4164	3	3	12864	3	3	false	0.03389943042672416	0.20285849636309536	0.0	negative regulation of cellular process
GO:0048839	16515	166	3	1	4812	1	2	false	0.03449709060682103	0.20320942435580513	8.68546813444E-313	inner ear development
GO:0010604	16515	2560	3	3	7739	3	3	false	0.036168010694008726	0.2097744620252506	0.0	positive regulation of macromolecule metabolic process
GO:0042474	16515	20	3	1	533	1	2	false	0.03752345215760112	0.21334105616140148	1.019337194409772E-36	middle ear morphogenesis
GO:0098796	16515	1005	3	2	8532	3	2	false	0.03832811146375541	0.21334105616140148	0.0	membrane protein complex
GO:0048519	16515	4686	3	3	13878	3	2	false	0.038480614904443766	0.21334105616140148	0.0	negative regulation of biological process
GO:0031090	16515	3159	3	3	9284	3	2	false	0.03937053234941248	0.214240778285265	0.0	organelle membrane
GO:1903317	16515	59	3	1	4296	3	3	false	0.040647196232001005	0.214240778285265	9.225538673915563E-135	regulation of protein maturation
GO:0008610	16515	616	3	2	5059	3	2	false	0.040820244085567545	0.214240778285265	0.0	lipid biosynthetic process
GO:0019218	16515	107	3	2	527	2	2	false	0.04091601070700021	0.214240778285265	7.575806145647802E-115	regulation of steroid metabolic process
GO:0032387	16515	49	3	1	2162	2	3	false	0.044824983808108794	0.23149340952954814	4.113325635828419E-101	negative regulation of intracellular transport
GO:0048522	16515	4621	3	3	12886	3	3	false	0.046096997656320034	0.2324425484927043	0.0	positive regulation of cellular process
GO:0006629	16515	1169	3	2	8996	3	2	false	0.046241886304914645	0.2324425484927043	0.0	lipid metabolic process
GO:1903828	16515	97	3	1	5832	3	3	false	0.049080088804407604	0.23978965662427823	1.1155587085248956E-213	negative regulation of cellular protein localization
GO:0090206	16515	5	3	1	200	2	4	false	0.049497487437181485	0.23978965662427823	3.9437618923152866E-10	negative regulation of cholesterol metabolic process
GO:0017148	16515	122	3	1	2443	1	6	false	0.04993860008186564	0.23978965662427823	1.0053415637407042E-209	negative regulation of translation
GO:0016126	16515	71	3	2	315	2	3	false	0.05024769992922541	0.23978965662427823	1.8383908533659475E-72	sterol biosynthetic process
GO:0045893	16515	564	3	2	2440	2	4	false	0.053356320448440867	0.25144166011327757	0.0	positive regulation of transcription, DNA-templated
GO:0048518	16515	5275	3	3	13878	3	2	false	0.054895102223561816	0.25549942639855316	0.0	positive regulation of biological process
GO:0034976	16515	281	3	2	1926	3	1	false	0.05750999022028937	0.2644056867445011	0.0	response to endoplasmic reticulum stress
GO:0045599	16515	44	3	1	726	1	3	false	0.060606060606050845	0.27507581696617306	1.3211147203209482E-71	negative regulation of fat cell differentiation
GO:0060348	16515	194	3	1	3162	1	2	false	0.061353573687500544	0.27507581696617306	5.70677614E-316	bone development
GO:0045444	16515	207	3	1	3328	1	1	false	0.06219951923077069	0.27507581696617306	0.0	fat cell differentiation
GO:0044265	16515	1103	3	2	7226	3	3	false	0.06274939060766813	0.27507581696617306	0.0	cellular macromolecule catabolic process
GO:1902930	16515	68	3	1	2995	3	3	false	0.06660047601301383	0.28860206272305994	2.149356347416064E-140	regulation of alcohol biosynthetic process
GO:0045598	16515	119	3	1	1672	1	2	false	0.07117224880387447	0.2983072916664955	1.1205914791490322E-185	regulation of fat cell differentiation
GO:0009057	16515	1319	3	2	8030	3	2	false	0.0720448821551297	0.2983072916664955	0.0	macromolecule catabolic process
GO:0043178	16515	82	3	1	1120	1	1	false	0.07321428571425577	0.2983072916664955	9.148162770359793E-127	alcohol binding
GO:0046907	16515	1873	3	2	11294	3	3	false	0.07336221319805031	0.2983072916664955	0.0	intracellular transport
GO:0031323	16515	4758	3	3	11275	3	3	false	0.07512168955228586	0.2983072916664955	0.0	regulation of cellular metabolic process
GO:0051179	16515	5875	3	3	13878	3	1	false	0.0758429210645628	0.2983072916664955	0.0	localization
GO:0010628	16515	801	3	2	4743	3	3	false	0.07586985608230987	0.2983072916664955	0.0	positive regulation of gene expression
GO:0070613	16515	58	3	1	764	1	3	false	0.07591623036647761	0.2983072916664955	1.3058824681284386E-88	regulation of protein processing
GO:0051224	16515	158	3	1	2080	1	4	false	0.07596153846149488	0.2983072916664955	4.6943965341896574E-242	negative regulation of protein transport
GO:0019222	16515	5105	3	3	11880	3	2	false	0.07932175903941292	0.30167898246447283	0.0	regulation of metabolic process
GO:0006631	16515	321	3	2	1129	2	2	false	0.08065883949269517	0.30167898246447283	7.325902166768504E-292	fatty acid metabolic process
GO:0009889	16515	2875	3	3	6647	3	2	false	0.08086847210608653	0.30167898246447283	0.0	regulation of biosynthetic process
GO:1904950	16515	161	3	1	5789	3	3	false	0.08114882005432107	0.30167898246447283	1.192427E-318	negative regulation of establishment of protein localization
GO:0009059	16515	3643	3	3	8388	3	2	false	0.08188415444431317	0.30167898246447283	0.0	macromolecule biosynthetic process
GO:0005773	16515	3678	3	3	8452	3	2	false	0.08236762780540667	0.30167898246447283	0.0	vacuole
GO:0016125	16515	152	3	2	526	2	2	false	0.08311424950212103	0.30167898246447283	1.18011379183299E-136	sterol metabolic process
GO:0031326	16515	2783	3	3	6367	3	3	false	0.08345866408365893	0.30167898246447283	0.0	regulation of cellular biosynthetic process
GO:0072330	16515	185	3	2	637	2	2	false	0.08402199776861975	0.30167898246447283	5.900897531296225E-166	monocarboxylic acid biosynthetic process
GO:0006888	16515	196	3	1	6555	3	3	false	0.08705995148613364	0.3061308707961458	0.0	endoplasmic reticulum to Golgi vesicle-mediated transport
GO:0046394	16515	274	3	2	923	2	2	false	0.08789832269109357	0.3061308707961458	5.635438849437825E-243	carboxylic acid biosynthetic process
GO:0050810	16515	79	3	2	265	2	3	false	0.08807890222983877	0.3061308707961458	1.4234570835807947E-69	regulation of steroid biosynthetic process
GO:0034645	16515	3359	3	3	7536	3	3	false	0.08850998651665755	0.3061308707961458	0.0	cellular macromolecule biosynthetic process
GO:1902680	16515	819	3	2	2724	2	5	false	0.09031969468743903	0.3095502263378592	0.0	positive regulation of RNA biosynthetic process
GO:0051716	16515	5952	3	3	13037	3	2	false	0.09513422524139778	0.322176214016756	0.0	cellular response to stimulus
GO:0044281	16515	1811	3	2	9406	3	1	false	0.09690580623423609	0.322176214016756	0.0	small molecule metabolic process
GO:0060349	16515	99	3	1	1018	1	3	false	0.09724950884082895	0.322176214016756	2.2012127449762243E-140	bone morphogenesis
GO:0006508	16515	1639	3	2	5250	2	1	false	0.09742198514034532	0.322176214016756	0.0	proteolysis
GO:0045944	16515	497	3	2	1554	2	3	false	0.10214464303337845	0.33229910161879717	0.0	positive regulation of transcription by RNA polymerase II
GO:0051604	16515	246	3	1	6967	3	2	false	0.10224587742116836	0.33229910161879717	0.0	protein maturation
GO:0070861	16515	25	3	1	239	1	2	false	0.10460251046024137	0.3343564235264999	1.9746154140987606E-34	regulation of protein exit from endoplasmic reticulum
GO:0045935	16515	1094	3	2	5450	3	4	false	0.10465267367672942	0.3343564235264999	0.0	positive regulation of nucleobase-containing compound metabolic process
GO:1902653	16515	67	3	2	202	2	2	false	0.10891089108909759	0.343044845011943	3.0643722168477587E-55	secondary alcohol biosynthetic process
GO:0051254	16515	913	3	2	4433	3	4	false	0.1097154181321611	0.343044845011943	0.0	positive regulation of RNA metabolic process
GO:0010467	16515	3646	3	3	7606	3	1	false	0.1101019263831435	0.343044845011943	0.0	gene expression
GO:0010468	16515	2644	3	3	5456	3	2	false	0.11373841635933507	0.3439797549652004	0.0	regulation of gene expression
GO:0010556	16515	2677	3	3	5514	3	3	false	0.11436530788627719	0.3439797549652004	0.0	regulation of macromolecule biosynthetic process
GO:0001501	16515	479	3	1	4127	1	1	false	0.11606493821164121	0.3439797549652004	0.0	skeletal system development
GO:0106119	16515	5	3	1	83	2	3	false	0.11754334410813742	0.3439797549652004	3.444190814232784E-8	negative regulation of sterol biosynthetic process
GO:1901575	16515	1956	3	2	9133	3	2	false	0.11792570287235611	0.3439797549652004	0.0	organic substance catabolic process
GO:0031328	16515	1186	3	2	5530	3	4	false	0.11820632040161401	0.3439797549652004	0.0	positive regulation of cellular biosynthetic process
GO:0006950	16515	3575	3	3	7281	3	1	false	0.11832308402056788	0.3439797549652004	0.0	response to stress
GO:0009891	16515	1233	3	2	5739	3	3	false	0.11859182201600668	0.3439797549652004	0.0	positive regulation of biosynthetic process
GO:0048568	16515	399	3	1	3346	1	2	false	0.11924686192464538	0.3439797549652004	0.0	embryonic organ development
GO:1903364	16515	133	3	1	2147	2	5	false	0.12008346460588837	0.3439797549652004	7.112732876714284E-216	positive regulation of cellular protein catabolic process
GO:1903508	16515	819	3	2	2359	2	3	false	0.12043853489497733	0.3439797549652004	0.0	positive regulation of nucleic acid-templated transcription
GO:0055088	16515	131	3	1	1045	1	1	false	0.12535885167465968	0.35111682072613726	1.3175311171530984E-170	lipid homeostasis
GO:0009058	16515	4757	3	3	9406	3	1	false	0.12931506543050786	0.35111682072613726	0.0	biosynthetic process
GO:0009100	16515	339	3	1	7476	3	3	false	0.12997660225689098	0.35111682072613726	0.0	glycoprotein metabolic process
GO:0019787	16515	523	3	1	3955	1	2	false	0.13223767383051124	0.35111682072613726	0.0	ubiquitin-like protein transferase activity
GO:0051171	16515	4412	3	3	8635	3	2	false	0.13334447440300268	0.35111682072613726	0.0	regulation of nitrogen compound metabolic process
GO:0019899	16515	2163	3	2	5904	2	1	false	0.1341816342520758	0.35111682072613726	0.0	enzyme binding
GO:0044248	16515	2055	3	2	8923	3	2	false	0.13465671604800591	0.35111682072613726	0.0	cellular catabolic process
GO:0071944	16515	5612	3	3	10934	3	1	false	0.1351769837443055	0.35111682072613726	0.0	cell periphery
GO:0034249	16515	137	3	1	2890	3	4	false	0.13562408367686132	0.35111682072613726	9.541601928723473E-239	negative regulation of cellular amide metabolic process
GO:0080090	16515	4581	3	3	8908	3	2	false	0.13595715304261216	0.35111682072613726	0.0	regulation of primary metabolic process
GO:0032879	16515	2429	3	2	10462	3	2	false	0.13665589164803724	0.35111682072613726	0.0	regulation of localization
GO:0045541	16515	5	3	1	71	2	5	false	0.13682092555332118	0.35111682072613726	7.680545232689421E-8	negative regulation of cholesterol biosynthetic process
GO:0070862	16515	10	3	1	73	1	3	false	0.13698630136986392	0.35111682072613726	1.6094638084594247E-12	negative regulation of protein exit from endoplasmic reticulum
GO:0060089	16515	856	3	1	11969	2	1	false	0.13792688822260424	0.35111682072613726	0.0	molecular transducer activity
GO:0044249	16515	4600	3	3	8896	3	2	false	0.138214102002934	0.35111682072613726	0.0	cellular biosynthetic process
GO:1901576	16515	4681	3	3	9027	3	2	false	0.1393963997396267	0.35111682072613726	0.0	organic substance biosynthetic process
GO:0008289	16515	670	3	1	9221	2	1	false	0.1400482629374338	0.35111682072613726	0.0	lipid binding
GO:0042472	16515	84	3	1	598	1	3	false	0.14046822742472648	0.35111682072613726	8.629714908174993E-105	inner ear morphogenesis
GO:0005737	16515	6076	3	3	11683	3	2	false	0.14063299716086664	0.35111682072613726	0.0	cytoplasm
GO:0010557	16515	1109	3	2	4648	3	4	false	0.1435585684607593	0.35471926924380576	0.0	positive regulation of macromolecule biosynthetic process
GO:0050896	16515	7281	3	3	13878	3	1	false	0.14438010959247394	0.35471926924380576	0.0	response to stimulus
GO:0042221	16515	3829	3	3	7281	3	1	false	0.14538567860894636	0.35471926924380576	0.0	response to chemical
GO:0098589	16515	324	3	1	6329	3	2	false	0.14587263148178423	0.35471926924380576	0.0	membrane region
GO:1903362	16515	239	3	1	3110	2	4	false	0.14781481830037171	0.35471926924380576	0.0	regulation of cellular protein catabolic process
GO:0051051	16515	394	3	1	7554	3	3	false	0.14847258964996735	0.35471926924380576	0.0	negative regulation of transport
GO:0031647	16515	277	3	1	3583	2	1	false	0.1486621871101361	0.35471926924380576	0.0	regulation of protein stability
GO:0060627	16515	492	3	1	8986	3	3	false	0.15544268610802348	0.36791453416156944	0.0	regulation of vesicle-mediated transport
GO:0009056	16515	2357	3	2	9406	3	1	false	0.15687845219816113	0.36791453416156944	0.0	catabolic process
GO:0007423	16515	491	3	1	3125	1	1	false	0.15712000000003365	0.36791453416156944	0.0	sensory organ development
GO:0051603	16515	680	3	2	1685	2	2	false	0.1627184110179904	0.37867185773939743	0.0	proteolysis involved in cellular protein catabolic process
GO:0034641	16515	5039	3	3	9147	3	2	false	0.16714018803771646	0.3865757723326326	0.0	cellular nitrogen compound metabolic process
GO:1901698	16515	1008	3	2	3829	3	1	false	0.17134773245804688	0.3938908240041687	0.0	response to nitrogen compound
GO:0031648	16515	48	3	1	277	1	1	false	0.17328519855595925	0.39593042336725237	5.422238134592089E-55	protein destabilization
GO:0045732	16515	208	3	1	2261	2	4	false	0.17556332267412034	0.39871911233821306	9.025196788098255E-301	positive regulation of protein catabolic process
GO:0016020	16515	6329	3	3	10934	3	1	false	0.19390158536551774	0.4346044979671643	0.0	membrane
GO:0060255	16515	4602	3	3	7947	3	2	false	0.19413820239841795	0.4346044979671643	0.0	regulation of macromolecule metabolic process
GO:0048705	16515	220	3	1	1128	1	2	false	0.19503546099285948	0.4346044979671643	6.217814538392007E-241	skeletal system morphogenesis
GO:0090596	16515	224	3	1	1143	1	2	false	0.19597550306211656	0.4346044979671643	8.369270374267982E-245	sensory organ morphogenesis
GO:0071407	16515	516	3	1	2614	1	2	false	0.19739862280010917	0.4352004724891296	0.0	cellular response to organic cyclic compound
GO:0048598	16515	533	3	1	2563	1	2	false	0.20795942255177813	0.45105253353195773	0.0	embryonic morphogenesis
GO:0033157	16515	221	3	1	2007	2	4	false	0.20815282105875196	0.45105253353195773	2.0161035634574735E-301	regulation of intracellular protein transport
GO:0071396	16515	543	3	1	2592	1	2	false	0.2094907407410896	0.45105253353195773	0.0	cellular response to lipid
GO:0016485	16515	188	3	1	1689	2	2	false	0.21028595961058413	0.45105253353195773	2.1545479480890457E-255	protein processing
GO:0006638	16515	103	3	1	922	2	1	false	0.21105513435608578	0.45105253353195773	1.5848268422957817E-139	neutral lipid metabolic process
GO:0009790	16515	929	3	1	4343	1	1	false	0.21390743725528844	0.45105253353195773	0.0	embryo development
GO:0006695	16515	67	3	2	144	2	3	false	0.2147435897435637	0.45105253353195773	9.540015019701313E-43	cholesterol biosynthetic process
GO:0042176	16515	371	3	1	3259	2	3	false	0.21474893815339907	0.45105253353195773	0.0	regulation of protein catabolic process
GO:0034248	16515	415	3	1	5288	3	3	false	0.21748277723798476	0.45105253353195773	0.0	regulation of cellular amide metabolic process
GO:0051049	16515	1594	3	2	5283	3	2	false	0.2181264431629454	0.45105253353195773	0.0	regulation of transport
GO:0090181	16515	55	3	1	474	2	3	false	0.21882052791678505	0.45105253353195773	2.2482611102206086E-73	regulation of cholesterol metabolic process
GO:1902652	16515	150	3	2	320	2	1	false	0.2189459247648495	0.45105253353195773	1.9594696070107363E-95	secondary alcohol metabolic process
GO:0048562	16515	268	3	1	1200	1	3	false	0.22333333333336722	0.4575905797102144	5.979684013239136E-276	embryonic organ morphogenesis
GO:0036094	16515	1120	3	1	9221	2	1	false	0.2281823462022756	0.46422528487718645	0.0	small molecule binding
GO:0031224	16515	908	3	1	10934	3	2	false	0.2290342254301238	0.46422528487718645	0.0	intrinsic component of membrane
GO:0006518	16515	763	3	1	6170	2	2	false	0.23205082767226917	0.46578589806920323	0.0	peptide metabolic process
GO:0031331	16515	344	3	1	4074	3	4	false	0.23257858377303223	0.46578589806920323	0.0	positive regulation of cellular catabolic process
GO:0010243	16515	931	3	2	2967	3	2	false	0.23351070221506476	0.46578589806920323	0.0	response to organonitrogen compound
GO:0045862	16515	337	3	1	2646	2	3	false	0.23854503784325565	0.47294680361195784	0.0	positive regulation of proteolysis
GO:1903052	16515	115	3	1	889	2	4	false	0.2421107834493576	0.47294680361195784	4.9177779449436526E-148	positive regulation of proteolysis involved in cellular protein catabolic process
GO:0009887	16515	957	3	1	3945	1	2	false	0.24258555133069343	0.47294680361195784	0.0	animal organ morphogenesis
GO:0042471	16515	104	3	1	428	1	3	false	0.24299065420560512	0.47294680361195784	1.8951771628855056E-102	ear morphogenesis
GO:0006417	16515	370	3	1	4169	3	5	false	0.2433731562353311	0.47294680361195784	0.0	regulation of translation
GO:0002020	16515	285	3	1	2163	2	1	false	0.24621472130553856	0.47601512785737454	0.0	protease binding
GO:2000112	16515	2359	3	3	3737	3	3	false	0.25142632795264697	0.47993443322937646	0.0	regulation of cellular macromolecule biosynthetic process
GO:0006412	16515	624	3	1	6770	3	5	false	0.25184407898856476	0.47993443322937646	0.0	translation
GO:0009896	16515	406	3	1	4401	3	3	false	0.25206105511781574	0.47993443322937646	0.0	positive regulation of catabolic process
GO:0050794	16515	8239	3	3	12995	3	2	false	0.2548219130141133	0.48275307138854623	0.0	regulation of cellular process
GO:0044271	16515	3707	3	3	5830	3	2	false	0.25700055437514785	0.48444604499715366	0.0	cellular nitrogen compound biosynthetic process
GO:0044389	16515	301	3	1	2163	2	1	false	0.2590074514492016	0.48526612875024794	0.0	ubiquitin-like protein ligase binding
GO:0006639	16515	103	3	1	395	1	2	false	0.26075949367087586	0.48526612875024794	7.915149252012762E-98	acylglycerol metabolic process
GO:0031300	16515	343	3	1	3573	3	2	false	0.2612971462501335	0.48526612875024794	0.0	intrinsic component of organelle membrane
GO:0050789	16515	8917	3	3	13878	3	2	false	0.26523046784051957	0.49015630576409747	0.0	regulation of biological process
GO:0010498	16515	456	3	2	878	2	2	false	0.2694524458250398	0.49552961988312194	3.558302174652053E-263	proteasomal protein catabolic process
GO:0045596	16515	593	3	1	5689	3	4	false	0.2812898163698732	0.5147876736477777	0.0	negative regulation of cell differentiation
GO:0070647	16515	1066	3	1	3764	1	1	false	0.2832093517531884	0.5157967420818939	0.0	protein modification by small protein conjugation or removal
GO:2000060	16515	93	3	1	599	2	3	false	0.2866315654295148	0.5195197123409956	1.0901911117729883E-111	positive regulation of ubiquitin-dependent protein catabolic process
GO:0051093	16515	798	3	1	7314	3	3	false	0.2929395622871941	0.5272871388616817	0.0	negative regulation of developmental process
GO:0007165	16515	4610	3	2	12851	3	5	false	0.2937143213818386	0.5272871388616817	0.0	signal transduction
GO:0043632	16515	602	3	2	1103	2	1	false	0.29765546200500953	0.5318299013075288	0.0	modification-dependent macromolecule catabolic process
GO:0051248	16515	992	3	1	6003	2	4	false	0.30321660229407227	0.5392106559663455	0.0	negative regulation of protein metabolic process
GO:0023052	16515	5095	3	2	13878	3	1	false	0.3053701129467339	0.540490763290698	0.0	signaling
GO:0008283	16515	1612	3	1	13878	3	1	false	0.309575980064994	0.5430588025518396	0.0	cell population proliferation
GO:0008152	16515	9406	3	3	13878	3	1	false	0.311307534642788	0.5430588025518396	0.0	metabolic process
GO:0048193	16515	665	3	1	2128	1	1	false	0.31249999999983424	0.5430588025518396	0.0	Golgi vesicle transport
GO:0044237	16515	8863	3	3	13059	3	2	false	0.31258291817970607	0.5430588025518396	0.0	cellular metabolic process
GO:0065008	16515	3583	3	2	9584	3	1	false	0.3147747315980129	0.5443581367543617	0.0	regulation of biological quality
GO:1901135	16515	1073	3	1	8995	3	1	false	0.3169045562128576	0.5450678771072408	0.0	carbohydrate derivative metabolic process
GO:0070201	16515	688	3	1	2163	1	2	false	0.31807674526151986	0.5450678771072408	0.0	regulation of establishment of protein localization
GO:1901701	16515	1030	3	1	3209	1	2	false	0.32097226550385777	0.5475409235065809	0.0	cellular response to oxygen-containing compound
GO:0065007	16515	9584	3	3	13878	3	1	false	0.32931968937529044	0.5574495429323683	0.0	biological regulation
GO:0051223	16515	642	3	1	1947	1	3	false	0.32973805855150695	0.5574495429323683	0.0	regulation of protein transport
GO:0030433	16515	77	3	1	420	2	2	false	0.3334128878281474	0.5611457978179087	2.510811531711118E-86	ubiquitin-dependent ERAD pathway
GO:1903050	16515	207	3	1	1121	2	3	false	0.3353494966227603	0.561896712119025	4.1278151263243494E-232	regulation of proteolysis involved in cellular protein catabolic process
GO:0032991	16515	4639	3	2	11845	3	1	false	0.3399945428697429	0.5671590383269605	0.0	protein-containing complex
GO:0031227	16515	151	3	1	1135	3	2	false	0.3486397104378546	0.5769504912521071	1.4798430530110403E-192	intrinsic component of endoplasmic reticulum membrane
GO:0007154	16515	5113	3	2	12841	3	1	false	0.34936650683767567	0.5769504912521071	0.0	cell communication
GO:0031329	16515	772	3	1	5738	3	3	false	0.35180868988915626	0.5769504912521071	0.0	regulation of cellular catabolic process
GO:0030162	16515	660	3	1	3385	2	2	false	0.35198571084346053	0.5769504912521071	0.0	regulation of proteolysis
GO:0008285	16515	631	3	1	4571	3	3	false	0.359661911813813	0.5837296959903365	0.0	negative regulation of cell population proliferation
GO:1903827	16515	498	3	1	2490	2	3	false	0.36006428284401626	0.5837296959903365	0.0	regulation of cellular protein localization
GO:0043043	16515	640	3	1	1774	1	3	false	0.36076662908686585	0.5837296959903365	0.0	peptide biosynthetic process
GO:0015923	16515	27	3	1	74	1	1	false	0.36486486486486375	0.5859091225250944	8.513338093007651E-21	mannosidase activity
GO:0032787	16515	558	3	2	923	2	1	false	0.3652218668259872	0.5859091225250944	3.5374141163475025E-268	monocarboxylic acid metabolic process
GO:0044260	16515	6589	3	3	9167	3	2	false	0.37129680139556126	0.5931309073140957	0.0	cellular macromolecule metabolic process
GO:0019219	16515	2640	3	2	6350	3	4	false	0.3747988105534169	0.5961989518085999	0.0	regulation of nucleobase-containing compound metabolic process
GO:0009894	16515	925	3	1	6072	3	2	false	0.39098408432102427	0.6173087831878457	0.0	regulation of catabolic process
GO:0006357	16515	1292	3	2	2065	2	2	false	0.3913442949121886	0.6173087831878457	0.0	regulation of transcription by RNA polymerase II
GO:0043583	16515	193	3	1	491	1	1	false	0.3930753564154497	0.617455872369269	3.480694703029487E-142	ear development
GO:0031301	16515	317	3	1	775	1	2	false	0.409032258064578	0.6386106739252857	6.900865278479719E-227	integral component of organelle membrane
GO:0005515	16515	5904	3	2	9221	2	1	false	0.40993045912445397	0.6386106739252857	0.0	protein binding
GO:2000058	16515	146	3	1	622	2	2	false	0.4146460174701807	0.6410477678244283	1.6681977810803114E-146	regulation of ubiquitin-dependent protein catabolic process
GO:0042127	16515	1354	3	1	8277	3	2	false	0.4148956375309298	0.6410477678244283	0.0	regulation of cell population proliferation
GO:0051252	16515	2375	3	2	5290	3	3	false	0.4236920476700802	0.6519669468229398	0.0	regulation of RNA metabolic process
GO:0090087	16515	662	3	1	2719	2	2	false	0.4277329483918277	0.6555094371695896	0.0	regulation of peptide transport
GO:0032269	16515	939	3	1	5476	3	4	false	0.43132156378420133	0.6571019909472723	0.0	negative regulation of cellular protein metabolic process
GO:0032880	16515	928	3	1	3765	2	2	false	0.43225807362048685	0.6571019909472723	0.0	regulation of protein localization
GO:0030176	16515	144	3	1	324	1	2	false	0.4444444444443977	0.6708700764278349	4.871268737106598E-96	integral component of endoplasmic reticulum membrane
GO:0016740	16515	2841	3	1	6357	1	1	false	0.4469089193007851	0.6708700764278349	0.0	transferase activity
GO:0051641	16515	2730	3	2	5875	3	1	false	0.447100417570004	0.6708700764278349	0.0	cellular localization
GO:0009653	16515	2361	3	1	5265	1	2	false	0.448433048434521	0.6708700764278349	0.0	anatomical structure morphogenesis
GO:0045595	16515	1604	3	1	8813	3	3	false	0.45270577477285956	0.6745852849382137	0.0	regulation of cell differentiation
GO:0006414	16515	624	3	1	3359	3	2	false	0.460298735375437	0.6814583792367103	0.0	translational elongation
GO:0010033	16515	2958	3	3	3829	3	1	false	0.460933386486369	0.6814583792367103	0.0	response to organic substance
GO:0090304	16515	3833	3	2	8019	3	2	false	0.46700187677973465	0.6877332326014061	0.0	nucleic acid metabolic process
GO:0004842	16515	423	3	1	901	1	2	false	0.46947835738049537	0.6886900417604933	1.1918074151240077E-269	ubiquitin-protein transferase activity
GO:0043603	16515	982	3	1	5039	3	1	false	0.4781816584278393	0.6937059759144988	0.0	cellular amide metabolic process
GO:0043604	16515	761	3	1	3900	3	2	false	0.4786863499107802	0.6937059759144988	0.0	amide biosynthetic process
GO:0061630	16515	247	3	1	515	1	2	false	0.47961165048537985	0.6937059759144988	4.067829884335649E-154	ubiquitin protein ligase activity
GO:0140096	16515	3053	3	1	6357	1	1	false	0.4802579833254222	0.6937059759144988	0.0	catalytic activity, acting on a protein
GO:0006351	16515	2161	3	2	4421	3	3	false	0.4832041654960689	0.6952975969160992	0.0	transcription, DNA-templated
GO:0006366	16515	1511	3	2	2161	2	1	false	0.4888019092667822	0.7006780220288095	0.0	transcription by RNA polymerase II
GO:0006139	16515	4384	3	2	8848	3	5	false	0.49321822474323673	0.703328386686446	0.0	nucleobase-containing compound metabolic process
GO:0015485	16515	44	3	1	89	1	2	false	0.4943820224719051	0.703328386686446	1.926273401764287E-26	cholesterol binding
GO:0060363	16515	7	3	1	14	1	1	false	0.49999999999999994	0.7086466165413533	2.9137529137529105E-4	cranial suture morphogenesis
GO:1901566	16515	1676	3	1	7864	3	2	false	0.5128356309206556	0.7226168460837462	0.0	organonitrogen compound biosynthetic process
GO:0032774	16515	2371	3	2	4657	3	3	false	0.5136904900542281	0.7226168460837462	0.0	RNA biosynthetic process
GO:0046483	16515	4528	3	2	8863	3	1	false	0.5163312026150502	0.7236314624010183	0.0	heterocycle metabolic process
GO:0010608	16515	577	3	1	2644	3	1	false	0.5223613935540057	0.7281736292886033	0.0	posttranscriptional regulation of gene expression
GO:0006725	16515	4570	3	2	8863	3	1	false	0.523435155271118	0.7281736292886033	0.0	cellular aromatic compound metabolic process
GO:0016787	16515	3358	3	1	6357	1	1	false	0.5282365895857171	0.7302636583690112	0.0	hydrolase activity
GO:0043227	16515	7507	3	3	9283	3	1	false	0.5288116146810081	0.7302636583690112	0.0	membrane-bounded organelle
GO:0005575	16515	11845	3	3	14589	3	1	false	0.5351899274240102	0.7324028873416881	0.0	cellular_component
GO:0043231	16515	7335	3	3	9029	3	2	false	0.5361027844626287	0.7324028873416881	0.0	intracellular membrane-bounded organelle
GO:0043167	16515	2941	3	1	9221	2	1	false	0.5361888512103605	0.7324028873416881	0.0	ion binding
GO:0051234	16515	4792	3	3	5875	3	1	false	0.542596114753176	0.7369747047189334	0.0	establishment of localization
GO:0050793	16515	2287	3	1	9945	3	2	false	0.5434455382277547	0.7369747047189334	0.0	regulation of developmental process
GO:1901360	16515	4777	3	2	8995	3	1	false	0.546554387498009	0.7385340648270587	0.0	organic cyclic compound metabolic process
GO:0051172	16515	1965	3	1	8407	3	3	false	0.5501251279579799	0.7407041901434228	0.0	negative regulation of nitrogen compound metabolic process
GO:0018130	16515	3081	3	2	5741	3	2	false	0.5549100735812166	0.7436973122895484	0.0	heterocycle biosynthetic process
GO:0019438	16515	3096	3	2	5759	3	2	false	0.5562934802802457	0.7436973122895484	0.0	aromatic compound biosynthetic process
GO:0046914	16515	976	3	1	1729	1	1	false	0.564488143435167	0.7519859719966712	0.0	transition metal ion binding
GO:1901362	16515	3230	3	2	5889	3	2	false	0.5725046741244116	0.7599797962848704	0.0	organic cyclic compound biosynthetic process
GO:0098805	16515	1574	3	1	6329	3	1	false	0.5759880345968287	0.7619210141859803	0.0	whole membrane
GO:0097159	16515	3307	3	1	9221	2	1	false	0.5886795937170134	0.7759867371724268	0.0	organic cyclic compound binding
GO:0005488	16515	9221	3	2	11969	2	1	false	0.5935119881858022	0.7785234899328851	0.0	binding
GO:0010558	16515	1157	3	1	4394	3	4	false	0.6002928564196812	0.7785234899328851	0.0	negative regulation of macromolecule biosynthetic process
GO:0043229	16515	9004	3	3	10673	3	2	false	0.600377349441901	0.7785234899328851	0.0	intracellular organelle
GO:0051247	16515	1579	3	1	5964	3	4	false	0.6026097586412267	0.7785234899328851	0.0	positive regulation of protein metabolic process
GO:0043170	16515	7606	3	3	8995	3	1	false	0.6045594349971944	0.7785234899328851	0.0	macromolecule metabolic process
GO:0032270	16515	1481	3	1	5504	3	4	false	0.6095839638126697	0.7785234899328851	0.0	positive regulation of cellular protein metabolic process
GO:0048869	16515	3513	3	1	13027	3	2	false	0.6104894129143742	0.7785234899328851	0.0	cellular developmental process
GO:0055092	16515	80	3	1	131	1	1	false	0.610687022900745	0.7785234899328851	1.3104133813724972E-37	sterol homeostasis
GO:0043226	16515	9283	3	3	10934	3	1	false	0.6119369062555766	0.7785234899328851	0.0	organelle
GO:0048878	16515	1045	3	1	1707	1	1	false	0.6121851200940747	0.7785234899328851	0.0	chemical homeostasis
GO:0032934	16515	51	3	1	83	1	1	false	0.6144578313253023	0.7785234899328851	1.0344562062436025E-23	sterol binding
GO:1904380	16515	16	3	1	26	1	2	false	0.6153846153846148	0.7785234899328851	1.8826240390380893E-7	endoplasmic reticulum mannose trimming
GO:0006355	16515	1873	3	2	3216	3	4	false	0.622519189948487	0.782807308970103	0.0	regulation of transcription, DNA-templated
GO:0043169	16515	1836	3	1	2941	1	1	false	0.6242774566465132	0.782807308970103	0.0	cation binding
GO:0036507	16515	20	3	1	32	1	2	false	0.6250000000000027	0.782807308970103	4.428838398950101E-9	protein demannosylation
GO:0019538	16515	5250	3	2	8935	3	3	false	0.6300362904048815	0.78635929104293	0.0	protein metabolic process
GO:0033993	16515	838	3	1	2958	3	1	false	0.6320075999628854	0.78635929104293	0.0	response to lipid
GO:0014070	16515	845	3	1	2958	3	1	false	0.635642494326828	0.7882803301355729	0.0	response to organic cyclic compound
GO:0106118	16515	42	3	1	106	2	2	false	0.6377358490565919	0.7882833281781481	1.5552642313255528E-30	regulation of sterol biosynthetic process
GO:0010605	16515	2252	3	1	7683	3	3	false	0.6468358814084516	0.7921295677857098	0.0	negative regulation of macromolecule metabolic process
GO:0045540	16515	42	3	1	104	2	4	false	0.6469380134428315	0.7921295677857098	4.2931773052217835E-30	regulation of cholesterol biosynthetic process
GO:0005886	16515	5537	3	3	6400	3	2	false	0.6475180963728178	0.7921295677857098	0.0	plasma membrane
GO:0048513	16515	3125	3	1	4812	1	2	false	0.6494181213633105	0.7921295677857098	0.0	animal organ development
GO:0061659	16515	341	3	1	523	1	1	false	0.6520076481835088	0.7921295677857098	4.59558000573742E-146	ubiquitin-like protein ligase activity
GO:0055085	16515	1399	3	1	4702	3	1	false	0.6534543649372831	0.7921295677857098	0.0	transmembrane transport
GO:2000113	16515	1054	3	1	3468	3	4	false	0.6628599069842322	0.7997351412843381	0.0	negative regulation of cellular macromolecule biosynthetic process
GO:0034654	16515	3033	3	2	4963	3	5	false	0.6639710854694902	0.7997351412843381	0.0	nucleobase-containing compound biosynthetic process
GO:0046486	16515	395	3	1	922	2	1	false	0.6735581667577178	0.8086988180498714	1.3937572883699088E-272	glycerolipid metabolic process
GO:0010629	16515	1372	3	1	4323	3	3	false	0.682011266024429	0.8162484040990785	0.0	negative regulation of gene expression
GO:0007275	16515	4343	3	1	6284	1	2	false	0.6911203055396322	0.8245327695836752	0.0	multicellular organism development
GO:0006807	16515	8339	3	3	9406	3	1	false	0.6968018120303053	0.8286885903325714	0.0	nitrogen compound metabolic process
GO:0005622	16515	10525	3	3	11845	3	1	false	0.7015317340347604	0.8316901375191972	0.0	intracellular
GO:0006886	16515	1362	3	1	2870	2	3	false	0.7240044061033549	0.8552361201885674	0.0	intracellular protein transport
GO:0042592	16515	1707	3	1	3583	2	1	false	0.7259298632900306	0.8552361201885674	0.0	homeostatic process
GO:0019941	16515	592	3	2	690	2	2	false	0.7359374014006302	0.8625764260354819	8.138613953273877E-122	modification-dependent protein catabolic process
GO:0016070	16515	3298	3	2	3833	2	1	false	0.7402957886316749	0.8625764260354819	0.0	RNA metabolic process
GO:0015924	16515	20	3	1	27	1	1	false	0.7407407407407403	0.8625764260354819	1.1260880826098149E-6	mannosyl-oligosaccharide mannosidase activity
GO:0044267	16515	4687	3	2	7022	3	2	false	0.7418478436469177	0.8625764260354819	0.0	cellular protein metabolic process
GO:2001141	16515	2128	3	2	3182	3	4	false	0.7436003672719671	0.8625764260354819	0.0	regulation of RNA biosynthetic process
GO:0008203	16515	140	3	2	162	2	2	false	0.74610842726783	0.8628309112882574	1.2304938568846953E-27	cholesterol metabolic process
GO:0051246	16515	2575	3	1	6895	3	4	false	0.7541128910109309	0.8664669390606566	0.0	regulation of protein metabolic process
GO:0032268	16515	2427	3	1	6488	3	3	false	0.754841818682331	0.8664669390606566	0.0	regulation of cellular protein metabolic process
GO:0008270	16515	738	3	1	976	1	1	false	0.7561475409839682	0.8664669390606566	1.1877757905648653E-234	zinc ion binding
GO:0032502	16515	5265	3	1	13878	3	1	false	0.7609849240888042	0.8693676253984218	0.0	developmental process
GO:1901564	16515	6170	3	2	9003	3	2	false	0.7652867706170416	0.8716408233311924	0.0	organonitrogen compound metabolic process
GO:0045184	16515	1978	3	1	5129	3	2	false	0.7682137951660415	0.8723391589686675	0.0	establishment of protein localization
GO:1901700	16515	1487	3	1	3829	3	1	false	0.7712882883209415	0.8726830907321946	0.0	response to oxygen-containing compound
GO:0015833	16515	1929	3	1	2495	1	2	false	0.7731462925850212	0.8726830907321946	0.0	peptide transport
GO:0003824	16515	6357	3	1	11969	2	1	false	0.7801742904959434	0.8779871866178229	0.0	catalytic activity
GO:0110165	16515	10934	3	3	11845	3	1	false	0.786543683336195	0.8825207399337665	0.0	cellular anatomical entity
GO:0009987	16515	12841	3	3	13878	3	1	false	0.7921516040267216	0.8833533056883673	0.0	cellular process
GO:0044238	16515	8708	3	3	9406	3	1	false	0.7934676642863485	0.8833533056883673	0.0	primary metabolic process
GO:0034613	16515	2012	3	1	2533	1	2	false	0.7943150414545266	0.8833533056883673	0.0	cellular protein localization
GO:1903506	16515	2128	3	2	2359	2	2	false	0.8137057255695965	0.9022560545286409	0.0	regulation of nucleic acid-templated transcription
GO:0032501	16515	6028	3	1	13878	3	1	false	0.8190509873980014	0.9055197133403124	0.0	multicellular organismal process
GO:0004553	16515	74	3	1	90	1	1	false	0.8222222222222365	0.9063677712800677	4.658373048486639E-18	hydrolase activity, hydrolyzing O-glycosyl compounds
GO:0016021	16515	749	3	1	908	1	1	false	0.8248898678410735	0.9066573766066611	3.3519406952242996E-182	integral component of membrane
GO:0032446	16515	886	3	1	1066	1	1	false	0.8311444652909008	0.9092524979556806	1.8746522401419E-209	protein modification by small protein conjugation
GO:0006641	16515	86	3	1	103	1	1	false	0.8349514563106599	0.9092524979556806	8.701766779210716E-20	triglyceride metabolic process
GO:0016192	16515	2128	3	1	4702	3	1	false	0.836035979436568	0.9092524979556806	0.0	vesicle-mediated transport
GO:0070727	16515	2015	3	1	3370	2	2	false	0.8384053241583402	0.9092524979556806	0.0	cellular macromolecule localization
GO:0070887	16515	2939	3	1	6418	3	2	false	0.8407818440019531	0.9092524979556806	0.0	cellular response to chemical stimulus
GO:0019752	16515	923	3	2	1006	2	1	false	0.8417218084523409	0.9092524979556806	7.788489199683524E-124	carboxylic acid metabolic process
GO:0071705	16515	2183	3	1	4702	3	1	false	0.8463274227520818	0.9116155382215282	0.0	nitrogen compound transport
GO:0048731	16515	4127	3	1	4812	1	2	false	0.8576475477984249	0.9187180368851346	0.0	system development
GO:0033036	16515	2808	3	1	5875	3	1	false	0.8577950901420885	0.9187180368851346	0.0	macromolecule localization
GO:0008150	16515	13878	3	3	14589	3	1	false	0.8607945342954457	0.9193188085818216	0.0	biological_process
GO:0043161	16515	403	3	1	635	2	2	false	0.8668819394423875	0.9232047773157629	2.8386962439804797E-180	proteasome-mediated ubiquitin-dependent protein catabolic process
GO:0071704	16515	8995	3	3	9406	3	1	false	0.874545178066278	0.9287423440309487	0.0	organic substance metabolic process
GO:0043412	16515	3949	3	1	7606	3	1	false	0.8888982547681775	0.9413332641786598	0.0	macromolecule modification
GO:0042886	16515	1950	3	1	2183	1	1	false	0.8932661475035535	0.9433090689323239	3.676E-321	amide transport
GO:0071702	16515	2495	3	1	4702	3	1	false	0.8966654146407029	0.9442538025685615	0.0	organic substance transport
GO:0008104	16515	2531	3	1	2808	1	1	false	0.9013532763532341	0.9465464768389116	0.0	protein localization
GO:0036211	16515	3764	3	1	5415	2	2	false	0.9070789079692957	0.9499131897345124	0.0	protein modification process
GO:0016567	16515	807	3	1	886	1	1	false	0.9108352144466583	0.9501319391829083	4.584485883610353E-115	protein ubiquitination
GO:0048856	16515	4812	3	1	5265	1	1	false	0.9139601139625344	0.9501319391829083	0.0	anatomical structure development
GO:0003674	16515	11969	3	2	14589	3	1	false	0.9148485249957446	0.9501319391829083	0.0	molecular_function
GO:0046872	16515	1729	3	1	1836	1	1	false	0.9417211328980686	0.9705070607321428	1.6689959932889248E-176	metal ion binding
GO:0006810	16515	4702	3	3	4792	3	1	false	0.9446963562444106	0.9705070607321428	1.9528703698435357E-193	transport
GO:0015031	16515	1899	3	1	2008	1	2	false	0.945717131473267	0.9705070607321428	2.850273740397961E-183	protein transport
GO:0031625	16515	285	3	1	301	1	1	false	0.9468438538205918	0.9705070607321428	6.914283224319179E-27	ubiquitin protein ligase binding
GO:0030154	16515	3328	3	1	3513	1	1	false	0.9473384571602879	0.9705070607321428	6.4067112836E-314	cell differentiation
GO:0006464	16515	3764	3	1	4687	2	2	false	0.9612532407508005	0.9820934194120645	0.0	cellular protein modification process
GO:0098857	16515	315	3	1	324	1	1	false	0.9722222222220275	0.990022414367017	1.0316692117906443E-17	membrane microdomain
GO:0043436	16515	1006	3	2	1019	2	1	false	0.9746351733558865	0.990022414367017	5.264971687837605E-30	oxoacid metabolic process
GO:0071310	16515	2428	3	1	3396	3	2	false	0.9768921436194439	0.990022414367017	0.0	cellular response to organic substance
GO:0006511	16515	587	3	2	592	2	1	false	0.9831652718712414	0.9937085991835334	1.6785235000588023E-12	ubiquitin-dependent protein catabolic process
GO:0042632	16515	79	3	1	80	1	1	false	0.9875000000000154	0.9951806522897659	0.01250000000000005	cholesterol homeostasis
GO:0097659	16515	2359	3	2	2371	2	1	false	0.9899011793333216	0.9951806522897659	1.5605119001577283E-32	nucleic acid-templated transcription
GO:0038023	16515	850	3	1	856	1	1	false	0.9929906542054951	0.9956315867964672	1.862586969397614E-15	signaling receptor activity
GO:0045121	16515	314	3	1	315	1	1	false	0.9968253968255789	0.9968253968255789	0.0031746031746034678	membrane raft
GO:0000000	16515	14589	3	3	0	0	0	true	1.0	1.0	1.0	Gene Ontology
GO:0036508	16515	20	3	1	20	1	2	true	1.0	1.0	1.0	protein alpha-1,2-demannosylation
GO:0004559	16515	27	3	1	27	1	1	true	1.0	1.0	1.0	alpha-mannosidase activity
GO:0004571	16515	20	3	1	20	1	1	true	1.0	1.0	1.0	mannosyl-oligosaccharide 1,2-alpha-mannosidase activity
