## Supplementary File S5 for "PIGNON: A protein-protein interaction-guided functional enrichment analysis for quantitative proteomics": table-mcl2_cluster1083-Parent-Child-Union-Benjamini-Hochberg.txt

ID	Pop.total	Pop.term	Study.total	Study.term	Pop.family	Study.family	nparents	is.trivial	p	p.adjusted	p.min	name
GO:0031163	16515	22	3	2	2668	2	1	false	6.492816583842749E-5	0.008440661558995574	5.156818059044928E-55	metallo-sulfur cluster assembly
GO:0043545	16515	6	3	1	8676	1	7	false	6.915629322262821E-4	0.03153966871158731	1.6910881644155752E-21	molybdopterin cofactor metabolic process
GO:0006790	16515	325	3	2	8863	2	1	false	0.0013406514313179354	0.03153966871158731	0.0	sulfur compound metabolic process
GO:0006777	16515	6	3	1	4472	1	9	false	0.001341681574235418	0.03153966871158731	9.031898263105782E-20	Mo-molybdopterin cofactor biosynthetic process
GO:0042040	16515	6	3	1	3764	1	1	false	0.0015940488841641256	0.03153966871158731	2.541946279335959E-19	metal incorporation into metallo-molybdopterin complex
GO:0051188	16515	194	3	2	4716	2	2	false	0.0016838505590394525	0.03153966871158731	0.0	cofactor biosynthetic process
GO:0051186	16515	395	3	2	8863	2	1	false	0.0019814395275972304	0.03153966871158731	0.0	cofactor metabolic process
GO:0061599	16515	6	3	1	2841	1	1	false	0.00211193241816454	0.03153966871158731	1.3765740448085677E-18	molybdopterin molybdotransferase activity
GO:0051189	16515	6	3	1	5012	2	2	false	0.0023930592919158204	0.03153966871158731	4.555817958612128E-20	prosthetic group metabolic process
GO:0016226	16515	22	3	2	425	2	3	false	0.002563817980022875	0.03153966871158731	2.926484475075217E-37	iron-sulfur cluster assembly
GO:0032324	16515	6	3	1	4494	2	11	false	0.0026687411986727723	0.03153966871158731	8.769690382668725E-20	molybdopterin cofactor biosynthetic process
GO:0005759	16515	457	3	2	4452	2	2	false	0.010516428968079678	0.11392798048752985	0.0	mitochondrial matrix
GO:0070279	16515	49	3	1	3407	1	4	false	0.014382154388008833	0.13441569869776446	7.054933443772838E-111	vitamin B6 binding
GO:0051540	16515	67	3	1	9221	2	1	false	0.014480033668410388	0.13441569869776446	1.06220257712954E-171	metal cluster binding
GO:0005739	16515	1076	3	2	8452	2	2	false	0.016193963105444246	0.13441569869776446	0.0	mitochondrion
GO:0016782	16515	47	3	1	2841	1	1	false	0.016543470608955627	0.13441569869776446	1.8436461033797474E-103	transferase activity, transferring sulfur-containing groups
GO:0071542	16515	34	3	1	1250	1	1	false	0.027200000000002864	0.204402515723262	2.354509473505202E-67	dopaminergic neuron differentiation
GO:0061799	16515	6	3	1	212	1	1	false	0.028301886792451665	0.204402515723262	8.517554457565627E-12	cyclic pyranopterin monophosphate synthase activity
GO:0030170	16515	49	3	1	1496	1	3	false	0.0327540106951951	0.2241063889671244	3.6108078678678933E-93	pyridoxal phosphate binding
GO:0008144	16515	217	3	1	9221	2	1	false	0.0465151576817439	0.30234852493133535	0.0	drug binding
GO:0016829	16515	416	3	1	6357	1	1	false	0.06543967280157695	0.4051027363907144	0.0	lyase activity
GO:0048018	16515	384	3	1	4802	1	3	false	0.07996668054979147	0.4725303850669496	0.0	receptor ligand activity
GO:0048037	16515	463	3	1	9221	2	1	false	0.09790692799977299	0.5091752803393075	0.0	cofactor binding
GO:0061798	16515	6	3	1	55	1	1	false	0.10909090909090785	0.5091752803393075	3.449504004442862E-8	GTP 3',8'-cyclase activity
GO:0019842	16515	124	3	1	1120	1	1	false	0.11071428571424002	0.5091752803393075	1.4028846427522195E-168	vitamin binding
GO:0019637	16515	1008	3	1	9042	1	2	false	0.11147976111406734	0.5091752803393075	0.0	organophosphate metabolic process
GO:0071840	16515	6683	3	3	13878	3	1	false	0.11164329395775294	0.5091752803393075	0.0	cellular component organization or biogenesis
GO:0016779	16515	197	3	1	1632	1	1	false	0.12071078431364186	0.5091752803393075	2.828839163389177E-260	nucleotidyltransferase activity
GO:0070566	16515	24	3	1	197	1	1	false	0.12182741116750627	0.5091752803393075	2.289380333196613E-31	adenylyltransferase activity
GO:0090407	16515	624	3	1	4895	1	2	false	0.12747701736494838	0.5091752803393075	0.0	organophosphate biosynthetic process
GO:0016043	16515	6509	3	3	12854	3	2	false	0.12981626285932926	0.5091752803393075	0.0	cellular component organization
GO:0031974	16515	3948	3	2	10934	2	1	false	0.13035444734853274	0.5091752803393075	0.0	membrane-enclosed lumen
GO:0016830	16515	55	3	1	416	1	1	false	0.13221153846155106	0.5091752803393075	4.746481070600695E-70	carbon-carbon lyase activity
GO:0016604	16515	754	3	1	10934	2	2	false	0.13316891947335735	0.5091752803393075	0.0	nuclear body
GO:0051536	16515	67	3	1	463	1	2	false	0.14470842332615172	0.537488429497135	1.4094328437419698E-82	iron-sulfur cluster binding
GO:0043233	16515	3948	3	2	9283	2	2	false	0.18084826883901392	0.646174812585788	0.0	organelle lumen
GO:0005654	16515	1101	3	1	10934	2	2	false	0.19125894286302064	0.646174812585788	0.0	nucleoplasm
GO:0070013	16515	3948	3	2	9004	2	2	false	0.19223016287603462	0.646174812585788	0.0	intracellular organelle lumen
GO:0042802	16515	603	3	1	5904	2	1	false	0.1938524437757364	0.646174812585788	0.0	identical protein binding
GO:0016783	16515	10	3	1	47	1	1	false	0.21276595744680785	0.6757561471863075	1.931222690025933E-10	sulfurtransferase activity
GO:1901566	16515	1676	3	1	7864	1	2	false	0.21312309257414314	0.6757561471863075	0.0	organonitrogen compound biosynthetic process
GO:0036094	16515	1120	3	1	9221	2	1	false	0.2281823462022756	0.7031788777714515	0.0	small molecule binding
GO:0098772	16515	1567	3	1	11969	2	2	false	0.2447121502164178	0.7031788777714515	0.0	molecular function regulator
GO:0061598	16515	6	3	1	24	1	1	false	0.24999999999999928	0.7031788777714515	7.429641296918117E-6	molybdopterin adenylyltransferase activity
GO:0061605	16515	6	3	1	24	1	1	false	0.24999999999999928	0.7031788777714515	7.429641296918117E-6	molybdopterin-synthase adenylyltransferase activity
GO:0046983	16515	799	3	1	5904	2	1	false	0.2523690356331033	0.7031788777714515	0.0	protein dimerization activity
GO:0009058	16515	4757	3	2	9406	2	1	false	0.2557473975415584	0.7031788777714515	0.0	biosynthetic process
GO:0030545	16515	411	3	1	1567	1	1	false	0.2622846202935484	0.7031788777714515	0.0	receptor regulator activity
GO:0044249	16515	4600	3	2	8896	2	2	false	0.26735020078451593	0.7031788777714515	0.0	cellular biosynthetic process
GO:0005737	16515	6076	3	2	11683	2	2	false	0.27045341452748134	0.7031788777714515	0.0	cytoplasm
GO:0044571	16515	4	3	1	22	2	1	false	0.3376623376623369	0.860707919531447	1.3670539986329445E-4	[2Fe-2S] cluster assembly
GO:0022607	16515	2668	3	2	6683	3	2	false	0.3508582010023768	0.877145502505942	0.0	cellular component assembly
GO:0005102	16515	1183	3	1	5904	2	1	false	0.360623209823149	0.8796943667621189	0.0	signaling receptor binding
GO:0030182	16515	1250	3	1	3328	1	2	false	0.37560096153843164	0.8796943667621189	0.0	neuron differentiation
GO:0008083	16515	145	3	1	384	1	1	false	0.37760416666671753	0.8796943667621189	6.751224359864787E-110	growth factor activity
GO:0048468	16515	1897	3	1	5006	1	3	false	0.3789452656821435	0.8796943667621189	0.0	cell development
GO:0022008	16515	1450	3	1	3721	1	2	false	0.3896801934959465	0.8887443009556675	0.0	neurogenesis
GO:0044085	16515	2890	3	2	6683	3	1	false	0.3992626102014371	0.8948989538997728	0.0	cellular component biogenesis
GO:0005515	16515	5904	3	2	9221	2	1	false	0.40993045912445397	0.9032366048504917	0.0	protein binding
GO:0065009	16515	3314	3	1	13061	2	2	false	0.44309929623488353	0.9524288444115092	0.0	regulation of molecular function
GO:0016740	16515	2841	3	1	6357	1	1	false	0.4469089193007851	0.9524288444115092	0.0	transferase activity
GO:0007399	16515	1971	3	1	4127	1	1	false	0.4775866246659873	0.9629629629629622	0.0	nervous system development
GO:0043168	16515	1438	3	1	2941	1	1	false	0.4889493369593451	0.9629629629629622	0.0	anion binding
GO:0016849	16515	212	3	1	416	1	1	false	0.5096153846154484	0.9629629629629622	1.6319939215478577E-124	phosphorus-oxygen lyase activity
GO:0048666	16515	1027	3	1	1990	1	2	false	0.5160804020101041	0.9629629629629622	0.0	neuron development
GO:0043412	16515	3949	3	1	7606	1	1	false	0.5191953720732142	0.9629629629629622	0.0	macromolecule modification
GO:1901360	16515	4777	3	1	8995	1	1	false	0.5310728182328325	0.9629629629629622	0.0	organic cyclic compound metabolic process
GO:0030030	16515	1456	3	1	6509	3	1	false	0.5322138211056651	0.9629629629629622	0.0	cell projection organization
GO:0043167	16515	2941	3	1	9221	2	1	false	0.5361888512103605	0.9629629629629622	0.0	ion binding
GO:1901362	16515	3230	3	1	5889	1	2	false	0.5484802173548106	0.9629629629629622	0.0	organic cyclic compound biosynthetic process
GO:0006793	16515	3009	3	1	8863	2	1	false	0.563766767598372	0.9629629629629622	0.0	phosphorus metabolic process
GO:0016772	16515	1632	3	1	2841	1	1	false	0.5744456177411846	0.9629629629629622	0.0	transferase activity, transferring phosphorus-containing groups
GO:1901363	16515	3236	3	1	9221	2	1	false	0.5787433240352801	0.9629629629629622	0.0	heterocyclic compound binding
GO:0050662	16515	268	3	1	463	1	1	false	0.5788336933046584	0.9629629629629622	3.618276789168254E-136	coenzyme binding
GO:0019538	16515	5250	3	1	8935	1	3	false	0.5875769445978096	0.9629629629629622	0.0	protein metabolic process
GO:0097159	16515	3307	3	1	9221	2	1	false	0.5886795937170134	0.9629629629629622	0.0	organic cyclic compound binding
GO:0005488	16515	9221	3	2	11969	2	1	false	0.5935119881858022	0.9629629629629622	0.0	binding
GO:0031175	16515	915	3	1	1533	1	2	false	0.5968688845399999	0.9629629629629622	0.0	neuron projection development
GO:0061604	16515	6	3	1	10	1	1	false	0.5999999999999995	0.9629629629629622	0.00476190476190475	molybdopterin-synthase sulfurtransferase activity
GO:0030366	16515	6	3	1	10	1	1	false	0.5999999999999995	0.9629629629629622	0.00476190476190475	molybdopterin synthase activity
GO:0031071	16515	6	3	1	10	1	1	false	0.5999999999999995	0.9629629629629622	0.00476190476190475	cysteine desulfurase activity
GO:0048869	16515	3513	3	1	13027	3	2	false	0.6104894129143742	0.9678490692544958	0.0	cellular developmental process
GO:0043227	16515	7507	3	2	9283	2	1	false	0.6539507789273495	0.9799566549226028	0.0	membrane-bounded organelle
GO:0043231	16515	7335	3	2	9029	2	2	false	0.6599481570113728	0.9799566549226028	0.0	intracellular membrane-bounded organelle
GO:0044267	16515	4687	3	1	7022	1	2	false	0.6674736542281041	0.9799566549226028	0.0	cellular protein metabolic process
GO:0009108	16515	125	3	1	289	2	2	false	0.6788254517493497	0.9799566549226028	2.975562455633323E-85	coenzyme biosynthetic process
GO:1901564	16515	6170	3	1	9003	1	2	false	0.6853271131903249	0.9799566549226028	0.0	organonitrogen compound metabolic process
GO:0007275	16515	4343	3	1	6284	1	2	false	0.6911203055396322	0.9799566549226028	0.0	multicellular organism development
GO:0036211	16515	3764	3	1	5415	1	2	false	0.6951061865182656	0.9799566549226028	0.0	protein modification process
GO:0005634	16515	3375	3	1	7335	2	1	false	0.7085663712699258	0.9799566549226028	0.0	nucleus
GO:0043229	16515	9004	3	2	10673	2	2	false	0.711689257491939	0.9799566549226028	0.0	intracellular organelle
GO:0043226	16515	9283	3	2	10934	2	1	false	0.7207945543817764	0.9799566549226028	0.0	organelle
GO:0007165	16515	4610	3	1	12851	3	5	false	0.736323000312838	0.9799566549226028	0.0	signal transduction
GO:0023052	16515	5095	3	1	13878	3	1	false	0.746549279549942	0.9799566549226028	0.0	signaling
GO:0042803	16515	603	3	1	799	1	2	false	0.7546933667082819	0.9799566549226028	1.4553087568464765E-192	protein homodimerization activity
GO:0008152	16515	9406	3	2	13878	3	1	false	0.7554272586716739	0.9799566549226028	0.0	metabolic process
GO:0044237	16515	8863	3	2	13059	3	2	false	0.7566404482605247	0.9799566549226028	0.0	cellular metabolic process
GO:0046483	16515	4528	3	1	8863	2	1	false	0.7607976104526049	0.9799566549226028	0.0	heterocycle metabolic process
GO:0032502	16515	5265	3	1	13878	3	1	false	0.7609849240888042	0.9799566549226028	0.0	developmental process
GO:1901576	16515	4681	3	1	9027	2	2	false	0.7682387998548343	0.9799566549226028	0.0	organic substance biosynthetic process
GO:0003824	16515	6357	3	1	11969	2	1	false	0.7801742904959434	0.9799566549226028	0.0	catalytic activity
GO:0007154	16515	5113	3	1	12841	3	1	false	0.7820596415246779	0.9799566549226028	0.0	cell communication
GO:0018130	16515	3081	3	1	5741	2	2	false	0.7853650039743705	0.9799566549226028	0.0	heterocycle biosynthetic process
GO:0005622	16515	10525	3	2	11845	2	1	false	0.7895315334192725	0.9799566549226028	0.0	intracellular
GO:0009987	16515	12841	3	3	13878	3	1	false	0.7921516040267216	0.9799566549226028	0.0	cellular process
GO:0006464	16515	3764	3	1	4687	1	2	false	0.8030723277178098	0.9799566549226028	0.0	cellular protein modification process
GO:0006732	16515	221	3	1	395	2	1	false	0.80657970828245	0.9799566549226028	5.057678199482607E-117	coenzyme metabolic process
GO:0032501	16515	6028	3	1	13878	3	1	false	0.8190509873980014	0.9816078022667363	0.0	multicellular organismal process
GO:0051716	16515	5952	3	1	13037	3	2	false	0.8395267692835545	0.9816078022667363	0.0	cellular response to stimulus
GO:0043170	16515	7606	3	1	8995	1	1	false	0.8455808782695051	0.9816078022667363	0.0	macromolecule metabolic process
GO:0110165	16515	10934	3	2	11845	2	1	false	0.8520889902826382	0.9816078022667363	0.0	cellular anatomical entity
GO:0031981	16515	2789	3	1	4497	2	2	false	0.8557976966857668	0.9816078022667363	0.0	nuclear lumen
GO:0048731	16515	4127	3	1	4812	1	2	false	0.8576475477984249	0.9816078022667363	0.0	system development
GO:0008150	16515	13878	3	3	14589	3	1	false	0.8607945342954457	0.9816078022667363	0.0	biological_process
GO:0050896	16515	7281	3	1	13878	3	1	false	0.8926121448533996	0.9980951450871329	0.0	response to stimulus
GO:0005575	16515	11845	3	2	14589	3	1	false	0.9071973142816022	0.9980951450871329	0.0	cellular_component
GO:0048856	16515	4812	3	1	5265	1	1	false	0.9139601139625344	0.9980951450871329	0.0	anatomical structure development
GO:0003674	16515	11969	3	2	14589	3	1	false	0.9148485249957446	0.9980951450871329	0.0	molecular_function
GO:0044260	16515	6589	3	1	9167	2	2	false	0.9209339127697014	0.9980951450871329	0.0	cellular macromolecule metabolic process
GO:0030546	16515	387	3	1	411	1	1	false	0.9416058394160196	0.9980951450871329	2.2796487699229027E-39	signaling receptor activator activity
GO:0030154	16515	3328	3	1	3513	1	1	false	0.9473384571602879	0.9980951450871329	6.4067112836E-314	cell differentiation
GO:0050794	16515	8239	3	1	12995	3	2	false	0.9509969671442356	0.9980951450871329	0.0	regulation of cellular process
GO:0048699	16515	1380	3	1	1450	1	1	false	0.9517241379311188	0.9980951450871329	3.2946673344839256E-121	generation of neurons
GO:0050789	16515	8917	3	1	13878	3	2	false	0.9543376509749695	0.9980951450871329	0.0	regulation of biological process
GO:0065007	16515	9584	3	1	13878	3	1	false	0.970392899401802	0.9980951450871329	0.0	biological regulation
GO:0120036	16515	1437	3	1	1456	1	1	false	0.9869505494513129	0.9980951450871329	1.0870553178834464E-43	plasma membrane bounded cell projection organization
GO:0006807	16515	8339	3	1	9406	2	1	false	0.9871424610304683	0.9980951450871329	0.0	nitrogen compound metabolic process
GO:0006796	16515	2991	3	1	3009	1	1	false	0.9940179461596822	0.9980951450871329	1.6476590431454356E-47	phosphate-containing compound metabolic process
GO:0044238	16515	8708	3	1	9406	2	1	false	0.9945004845709263	0.9980951450871329	0.0	primary metabolic process
GO:0071704	16515	8995	3	1	9406	2	1	false	0.998095145087133	0.9980951450871329	0.0	organic substance metabolic process
GO:0000000	16515	14589	3	3	0	0	0	true	1.0	1.0	1.0	Gene Ontology
GO:0018315	16515	6	3	1	6	1	2	true	1.0	1.0	1.0	molybdenum incorporation into molybdenum-molybdopterin complex
GO:0019720	16515	6	3	1	6	1	1	true	1.0	1.0	1.0	Mo-molybdopterin cofactor metabolic process
