## Supplementary File S5 for "PIGNON: A protein-protein interaction-guided functional enrichment analysis for quantitative proteomics": table-mcl2_cluster1084-Parent-Child-Union-Benjamini-Hochberg.txt

ID	Pop.total	Pop.term	Study.total	Study.term	Pop.family	Study.family	nparents	is.trivial	p	p.adjusted	p.min	name
GO:0034247	16515	2	3	1	430	1	2	false	0.004651162790698283	0.40659340659344745	1.084187130699227E-5	snoRNA splicing
GO:0019787	16515	523	3	2	3955	2	2	false	0.01745778091535952	0.40659340659344745	0.0	ubiquitin-like protein transferase activity
GO:0044257	16515	735	3	2	4887	2	3	false	0.02259371245725271	0.40659340659344745	0.0	cellular protein catabolic process
GO:0016074	16515	10	3	1	430	1	1	false	0.02325581395349144	0.40659340659344745	1.8658053805933524E-20	snoRNA metabolic process
GO:0044265	16515	1103	3	2	7226	2	3	false	0.023282054327142154	0.40659340659344745	0.0	cellular macromolecule catabolic process
GO:0030163	16515	878	3	2	5628	2	3	false	0.024314374710513956	0.40659340659344745	0.0	protein catabolic process
GO:0043144	16515	9	3	1	351	1	2	false	0.025641025641028218	0.40659340659344745	4.9762933042164726E-18	snoRNA processing
GO:1901565	16515	1167	3	2	6503	2	2	false	0.03218167816256006	0.44652078450552085	0.0	organonitrogen compound catabolic process
GO:0035519	16515	6	3	1	309	2	1	false	0.03851973269448259	0.475076703231952	8.685405024125351E-13	protein K29-linked ubiquitination
GO:0005681	16515	189	3	1	3649	1	2	false	0.05179501233216048	0.5749246368869814	4.05E-322	spliceosomal complex
GO:0009057	16515	1319	3	2	8030	3	2	false	0.0720448821551297	0.6450622722498904	0.0	macromolecule catabolic process
GO:0070647	16515	1066	3	2	3764	2	1	false	0.08015359011879543	0.6450622722498904	0.0	protein modification by small protein conjugation or removal
GO:0006508	16515	1639	3	2	5250	2	1	false	0.09742198514034532	0.6450622722498904	0.0	proteolysis
GO:0097193	16515	268	3	1	2604	1	2	false	0.10291858678945728	0.6450622722498904	0.0	intrinsic apoptotic signaling pathway
GO:0070585	16515	132	3	1	1178	1	1	false	0.11205432937177491	0.6450622722498904	9.345379383782081E-179	protein localization to mitochondrion
GO:0097190	16515	569	3	1	5063	1	2	false	0.11238396207741876	0.6450622722498904	0.0	apoptotic signaling pathway
GO:1901575	16515	1956	3	2	9133	3	2	false	0.11792570287235611	0.6450622722498904	0.0	organic substance catabolic process
GO:0070059	16515	59	3	1	478	1	2	false	0.12343096234309259	0.6450622722498904	4.763682391748437E-77	intrinsic apoptotic signaling pathway in response to endoplasmic reticulum stress
GO:0034660	16515	430	3	1	3298	1	1	false	0.13038204972717768	0.6450622722498904	0.0	ncRNA metabolic process
GO:0044248	16515	2055	3	2	8923	3	2	false	0.13465671604800591	0.6450622722498904	0.0	cellular catabolic process
GO:1990904	16515	673	3	1	4639	1	1	false	0.14507436947595154	0.6450622722498904	0.0	ribonucleoprotein complex
GO:0034976	16515	281	3	1	1926	1	1	false	0.1458982346832778	0.6450622722498904	0.0	response to endoplasmic reticulum stress
GO:0000209	16515	309	3	2	807	2	1	false	0.146318964642543	0.6450622722498904	2.0409498993751335E-232	protein polyubiquitination
GO:0042175	16515	976	3	1	6329	1	2	false	0.1542107757936786	0.6450622722498904	0.0	nuclear outer membrane-endoplasmic reticulum membrane network
GO:0061631	16515	41	3	1	506	2	2	false	0.15563730286075791	0.6450622722498904	2.385732683517739E-61	ubiquitin conjugating enzyme activity
GO:0009056	16515	2357	3	2	9406	3	1	false	0.15687845219816113	0.6450622722498904	0.0	catabolic process
GO:0051865	16515	68	3	1	807	2	1	false	0.1615209349949827	0.6450622722498904	9.742484104058489E-101	protein autoubiquitination
GO:0051603	16515	680	3	2	1685	2	2	false	0.1627184110179904	0.6450622722498904	0.0	proteolysis involved in cellular protein catabolic process
GO:0070979	16515	28	3	1	309	2	1	false	0.1732862606648676	0.6632681011655277	2.0562582491149078E-40	protein K11-linked ubiquitination
GO:0016740	16515	2841	3	2	6357	2	1	false	0.19968869270163794	0.7388481629960604	0.0	transferase activity
GO:0004842	16515	423	3	2	901	2	2	false	0.2201331853494903	0.7756829982979371	1.1918074151240077E-269	ubiquitin-protein transferase activity
GO:0006396	16515	873	3	1	3891	1	2	false	0.22436391673078562	0.7756829982979371	0.0	RNA processing
GO:0140096	16515	3053	3	2	6357	2	1	false	0.23060845895344076	0.7756829982979371	0.0	catalytic activity, acting on a protein
GO:0010498	16515	456	3	2	878	2	2	false	0.2694524458250398	0.8442414035338922	3.558302174652053E-263	proteasomal protein catabolic process
GO:0003824	16515	6357	3	2	11969	2	1	false	0.28206984018158265	0.8442414035338922	0.0	catalytic activity
GO:0033554	16515	1926	3	1	6548	1	2	false	0.294135613927245	0.8442414035338922	0.0	cellular response to stress
GO:0043632	16515	602	3	2	1103	2	1	false	0.29765546200500953	0.8442414035338922	0.0	modification-dependent macromolecule catabolic process
GO:0005789	16515	960	3	1	3161	1	2	false	0.3037013603293256	0.8442414035338922	0.0	endoplasmic reticulum membrane
GO:0070936	16515	52	3	1	309	2	1	false	0.3087042407430151	0.8442414035338922	2.5445736473523254E-60	protein K48-linked ubiquitination
GO:0008152	16515	9406	3	3	13878	3	1	false	0.311307534642788	0.8442414035338922	0.0	metabolic process
GO:0044237	16515	8863	3	3	13059	3	2	false	0.31258291817970607	0.8442414035338922	0.0	cellular metabolic process
GO:0070534	16515	54	3	1	309	2	1	false	0.3194426932290403	0.8442414035338922	1.106908101094752E-61	protein K63-linked ubiquitination
GO:0034470	16515	351	3	1	946	1	2	false	0.3710359408034235	0.9520309810620311	4.154890056029471E-270	ncRNA processing
GO:0008219	16515	1921	3	1	12841	3	1	false	0.3850305726343325	0.9520309810620311	0.0	cell death
GO:0035556	16515	2462	3	1	11378	2	2	false	0.38595850583595853	0.9520309810620311	0.0	intracellular signal transduction
GO:0043161	16515	403	3	2	635	2	2	false	0.40240939914069274	0.96712558356693	2.8386962439804797E-180	proteasome-mediated ubiquitin-dependent protein catabolic process
GO:0061650	16515	129	3	1	523	2	1	false	0.4328256521835266	0.96712558356693	3.2239330477825634E-126	ubiquitin-like protein conjugating enzyme activity
GO:0044267	16515	4687	3	2	7022	2	2	false	0.4454894664174202	0.96712558356693	0.0	cellular protein metabolic process
GO:0051641	16515	2730	3	1	5875	1	1	false	0.46468085106490864	0.96712558356693	0.0	cellular localization
GO:0033036	16515	2808	3	1	5875	1	1	false	0.47795744680895536	0.96712558356693	0.0	macromolecule localization
GO:0036211	16515	3764	3	2	5415	2	2	false	0.483133465065599	0.96712558356693	0.0	protein modification process
GO:0008380	16515	423	3	1	873	1	1	false	0.48453608247440444	0.96712558356693	8.925974126670274E-262	RNA splicing
GO:0005684	16515	92	3	1	189	1	1	false	0.48677248677247725	0.96712558356693	2.3483950761174922E-56	U2-type spliceosomal complex
GO:0006950	16515	3575	3	1	7281	1	1	false	0.4910039829684965	0.96712558356693	0.0	response to stress
GO:0043412	16515	3949	3	2	7606	3	1	false	0.5287826937167374	0.96712558356693	0.0	macromolecule modification
GO:0012505	16515	3456	3	1	10934	2	3	false	0.5322708642390094	0.96712558356693	0.0	endomembrane system
GO:0031090	16515	3159	3	1	9284	2	2	false	0.5647710326371135	0.96712558356693	0.0	organelle membrane
GO:0033365	16515	1178	3	1	2012	1	1	false	0.5854870775346548	0.96712558356693	0.0	protein localization to organelle
GO:0070727	16515	2015	3	1	3370	1	2	false	0.5979228486657159	0.96712558356693	0.0	cellular macromolecule localization
GO:0043170	16515	7606	3	3	8995	3	1	false	0.6045594349971944	0.96712558356693	0.0	macromolecule metabolic process
GO:0032991	16515	4639	3	1	11845	2	1	false	0.6299207126241301	0.96712558356693	0.0	protein-containing complex
GO:0019538	16515	5250	3	2	8935	3	3	false	0.6300362904048815	0.96712558356693	0.0	protein metabolic process
GO:0006464	16515	3764	3	2	4687	2	2	false	0.644891414680917	0.96712558356693	0.0	cellular protein modification process
GO:0043227	16515	7507	3	2	9283	2	1	false	0.6539507789273495	0.96712558356693	0.0	membrane-bounded organelle
GO:0043231	16515	7335	3	2	9029	2	2	false	0.6599481570113728	0.96712558356693	0.0	intracellular membrane-bounded organelle
GO:0005773	16515	3678	3	1	8452	2	2	false	0.6809885589101732	0.96712558356693	0.0	vacuole
GO:0032446	16515	886	3	2	1066	2	1	false	0.6906693443962422	0.96712558356693	1.8746522401419E-209	protein modification by small protein conjugation
GO:0006807	16515	8339	3	3	9406	3	1	false	0.6968018120303053	0.96712558356693	0.0	nitrogen compound metabolic process
GO:0005634	16515	3375	3	1	7335	2	1	false	0.7085663712699258	0.96712558356693	0.0	nucleus
GO:0043229	16515	9004	3	2	10673	2	2	false	0.711689257491939	0.96712558356693	0.0	intracellular organelle
GO:0043226	16515	9283	3	2	10934	2	1	false	0.7207945543817764	0.96712558356693	0.0	organelle
GO:0061630	16515	247	3	1	515	2	2	false	0.7296815382871209	0.96712558356693	4.067829884335649E-154	ubiquitin protein ligase activity
GO:0019941	16515	592	3	2	690	2	2	false	0.7359374014006302	0.96712558356693	8.138613953273877E-122	modification-dependent protein catabolic process
GO:0007165	16515	4610	3	1	12851	3	5	false	0.736323000312838	0.96712558356693	0.0	signal transduction
GO:0023052	16515	5095	3	1	13878	3	1	false	0.746549279549942	0.96712558356693	0.0	signaling
GO:0071944	16515	5612	3	1	10934	2	1	false	0.7631083725987806	0.96712558356693	0.0	cell periphery
GO:1901564	16515	6170	3	2	9003	3	2	false	0.7652867706170416	0.96712558356693	0.0	organonitrogen compound metabolic process
GO:0005737	16515	6076	3	1	11683	2	2	false	0.7696903841589504	0.96712558356693	0.0	cytoplasm
GO:0007154	16515	5113	3	1	12841	3	1	false	0.7820596415246779	0.96712558356693	0.0	cell communication
GO:0005622	16515	10525	3	2	11845	2	1	false	0.7895315334192725	0.96712558356693	0.0	intracellular
GO:0009987	16515	12841	3	3	13878	3	1	false	0.7921516040267216	0.96712558356693	0.0	cellular process
GO:0044238	16515	8708	3	3	9406	3	1	false	0.7934676642863485	0.96712558356693	0.0	primary metabolic process
GO:0034613	16515	2012	3	1	2533	1	2	false	0.7943150414545266	0.96712558356693	0.0	cellular protein localization
GO:0044260	16515	6589	3	2	9167	3	2	false	0.8072478355527294	0.96712558356693	0.0	cellular macromolecule metabolic process
GO:0051179	16515	5875	3	1	13878	3	1	false	0.808261700330652	0.96712558356693	0.0	localization
GO:0016020	16515	6329	3	1	10934	2	1	false	0.8226437359952804	0.96712558356693	0.0	membrane
GO:0016567	16515	807	3	2	886	2	1	false	0.8295290201631826	0.96712558356693	4.584485883610353E-115	protein ubiquitination
GO:0051716	16515	5952	3	1	13037	3	2	false	0.8395267692835545	0.96712558356693	0.0	cellular response to stimulus
GO:0110165	16515	10934	3	2	11845	2	1	false	0.8520889902826382	0.96712558356693	0.0	cellular anatomical entity
GO:0090304	16515	3833	3	1	8019	3	2	false	0.8578037271187622	0.96712558356693	0.0	nucleic acid metabolic process
GO:0010467	16515	3646	3	1	7606	3	1	false	0.858922150832603	0.96712558356693	0.0	gene expression
GO:0016070	16515	3298	3	1	3833	1	1	false	0.8604226454472057	0.96712558356693	0.0	RNA metabolic process
GO:0008150	16515	13878	3	3	14589	3	1	false	0.8607945342954457	0.96712558356693	0.0	biological_process
GO:0005886	16515	5537	3	1	6400	1	2	false	0.8651562500031486	0.96712558356693	0.0	plasma membrane
GO:0006139	16515	4384	3	1	8848	3	5	false	0.8716214215197442	0.96712558356693	0.0	nucleobase-containing compound metabolic process
GO:0071704	16515	8995	3	3	9406	3	1	false	0.874545178066278	0.96712558356693	0.0	organic substance metabolic process
GO:0061659	16515	341	3	1	523	2	1	false	0.8793359852898963	0.96712558356693	4.59558000573742E-146	ubiquitin-like protein ligase activity
GO:0046483	16515	4528	3	1	8863	3	1	false	0.8830308143602525	0.96712558356693	0.0	heterocycle metabolic process
GO:0006725	16515	4570	3	1	8863	3	1	false	0.8863985473680458	0.96712558356693	0.0	cellular aromatic compound metabolic process
GO:0050896	16515	7281	3	1	13878	3	1	false	0.8926121448533996	0.96712558356693	0.0	response to stimulus
GO:1901360	16515	4777	3	1	8995	3	1	false	0.8969252869804196	0.96712558356693	0.0	organic cyclic compound metabolic process
GO:0008104	16515	2531	3	1	2808	1	1	false	0.9013532763532341	0.96712558356693	0.0	protein localization
GO:0005575	16515	11845	3	2	14589	3	1	false	0.9071973142816022	0.96712558356693	0.0	cellular_component
GO:0034641	16515	5039	3	1	9147	3	2	false	0.909451659158212	0.96712558356693	0.0	cellular nitrogen compound metabolic process
GO:0003674	16515	11969	3	2	14589	3	1	false	0.9148485249957446	0.96712558356693	0.0	molecular_function
GO:0006915	16515	1695	3	1	1819	1	1	false	0.9318306761956433	0.9718484335616662	6.637702222380925E-196	apoptotic process
GO:0012501	16515	1819	3	1	1921	1	1	false	0.9469026548681181	0.9718484335616662	1.7730777300949983E-172	programmed cell death
GO:0050794	16515	8239	3	1	12995	3	2	false	0.9509969671442356	0.9718484335616662	0.0	regulation of cellular process
GO:0050789	16515	8917	3	1	13878	3	2	false	0.9543376509749695	0.9718484335616662	0.0	regulation of biological process
GO:0065007	16515	9584	3	1	13878	3	1	false	0.970392899401802	0.9792146530327274	0.0	biological regulation
GO:0006511	16515	587	3	2	592	2	1	false	0.9831652718712414	0.9831652718712414	1.6785235000588023E-12	ubiquitin-dependent protein catabolic process
GO:0000000	16515	14589	3	3	0	0	0	true	1.0	1.0	1.0	Gene Ontology
