## Supplementary File S5 for "PIGNON: A protein-protein interaction-guided functional enrichment analysis for quantitative proteomics": table-mcl2_cluster1085-Parent-Child-Union-Benjamini-Hochberg.txt

ID	Pop.total	Pop.term	Study.total	Study.term	Pop.family	Study.family	nparents	is.trivial	p	p.adjusted	p.min	name
GO:0016363	16515	106	3	1	10934	3	2	false	0.028805160805705315	0.9366402116400633	1.4806884662434509E-258	nuclear matrix
GO:0002376	16515	2527	3	2	13878	2	1	false	0.033144854485707934	0.9366402116400633	0.0	immune system process
GO:0034399	16515	128	3	1	10934	3	2	false	0.03471341810997401	0.9366402116400633	8.841839281745231E-302	nuclear periphery
GO:0005938	16515	301	3	1	7501	2	2	false	0.07865084655367899	0.9366402116400633	0.0	cell cortex
GO:0001085	16515	52	3	1	635	1	1	false	0.08188976377951902	0.9366402116400633	1.2441301462924363E-77	RNA polymerase II transcription factor binding
GO:0035577	16515	57	3	1	628	1	3	false	0.09076433121020909	0.9366402116400633	1.8299304708353417E-82	azurophil granule membrane
GO:0005667	16515	358	3	1	10975	3	2	false	0.09470971100167352	0.9366402116400633	0.0	transcription factor complex
GO:0005774	16515	390	3	1	4059	1	3	false	0.09608277900967076	0.9366402116400633	0.0	vacuolar membrane
GO:0030667	16515	275	3	1	2591	1	4	false	0.10613662678504965	0.9366402116400633	0.0	secretory granule membrane
GO:0008134	16515	635	3	1	5904	1	1	false	0.1075542005417384	0.9366402116400633	0.0	transcription factor binding
GO:0045786	16515	563	3	1	4807	1	3	false	0.11712086540502836	0.9366402116400633	0.0	negative regulation of cell cycle
GO:0051726	16515	1069	3	1	8439	1	2	false	0.1266737765141985	0.9366402116400633	0.0	regulation of cell cycle
GO:0140029	16515	848	3	1	12841	2	2	false	0.12772066499353327	0.9366402116400633	0.0	exocytic process
GO:0019216	16515	359	3	1	5255	2	2	false	0.1319768328380198	0.9366402116400633	0.0	regulation of lipid metabolic process
GO:1903706	16515	406	3	1	2745	1	3	false	0.14790528233154493	0.9366402116400633	0.0	regulation of hemopoiesis
GO:0000323	16515	673	3	1	3678	1	1	false	0.18297988037004675	0.9366402116400633	0.0	lytic vacuole
GO:0019222	16515	5105	3	2	11880	2	2	false	0.1846333242934966	0.9366402116400633	0.0	regulation of metabolic process
GO:0012506	16515	733	3	1	3955	1	2	false	0.18533501896324933	0.9366402116400633	0.0	vesicle membrane
GO:0001775	16515	1263	3	1	12841	2	1	false	0.18704649316095773	0.9366402116400633	0.0	cell activation
GO:0042582	16515	148	3	1	775	1	2	false	0.19096774193550223	0.9366402116400633	2.0659595098779544E-163	azurophil granule
GO:0140352	16515	1405	3	1	13247	2	2	false	0.20088156271453317	0.9366402116400633	0.0	export from cell
GO:0010948	16515	303	3	1	1498	1	3	false	0.2022696929237713	0.9366402116400633	0.0	negative regulation of cell cycle process
GO:0006325	16515	713	3	1	6509	2	2	false	0.2070971090742691	0.9366402116400633	0.0	chromatin organization
GO:0022402	16515	1438	3	1	12841	2	2	false	0.21143718972495448	0.9366402116400633	0.0	cell cycle process
GO:0005766	16515	148	3	1	673	1	1	false	0.219910846953933	0.9366402116400633	2.8759580689772516E-153	primary lysosome
GO:0045934	16515	1121	3	1	5079	1	4	false	0.22071273872797034	0.9366402116400633	0.0	negative regulation of nucleobase-containing compound metabolic process
GO:0009890	16515	1224	3	1	5516	1	3	false	0.22189992748418025	0.9366402116400633	0.0	negative regulation of biosynthetic process
GO:0031324	16515	2129	3	1	9593	1	4	false	0.22193265922973435	0.9366402116400633	0.0	negative regulation of cellular metabolic process
GO:0030141	16515	775	3	1	3456	1	2	false	0.2242476851854247	0.9366402116400633	0.0	secretory granule
GO:0007049	16515	1553	3	1	12841	2	1	false	0.22726309152239643	0.9366402116400633	0.0	cell cycle
GO:0031327	16515	1201	3	1	5235	1	4	false	0.2294173829989134	0.9366402116400633	0.0	negative regulation of cellular biosynthetic process
GO:0071840	16515	6683	3	2	13878	2	1	false	0.23187581903376142	0.9366402116400633	0.0	cellular component organization or biogenesis
GO:0051172	16515	1965	3	1	8407	1	3	false	0.23373379326720148	0.9366402116400633	0.0	negative regulation of nitrogen compound metabolic process
GO:0045930	16515	292	3	1	1209	1	3	false	0.24152191894128539	0.9366402116400633	2.0089172297152493E-289	negative regulation of mitotic cell cycle
GO:0006629	16515	1169	3	1	8996	2	2	false	0.24301972515317086	0.9366402116400633	0.0	lipid metabolic process
GO:0098805	16515	1574	3	1	6329	1	1	false	0.24869647653637014	0.9366402116400633	0.0	whole membrane
GO:0051253	16515	1028	3	1	4032	1	4	false	0.25496031746060777	0.9366402116400633	0.0	negative regulation of RNA metabolic process
GO:0016043	16515	6509	3	2	12854	2	2	false	0.256400585566798	0.9366402116400633	0.0	cellular component organization
GO:0048534	16515	816	3	1	3162	1	2	false	0.2580645161287946	0.9366402116400633	0.0	hematopoietic or lymphoid organ development
GO:0010558	16515	1157	3	1	4394	1	4	false	0.2633136094670124	0.9366402116400633	0.0	negative regulation of macromolecule biosynthetic process
GO:0002682	16515	1311	3	1	9249	2	2	false	0.26341160140210723	0.9366402116400633	0.0	regulation of immune system process
GO:0080090	16515	4581	3	2	8908	2	2	false	0.26443206049511014	0.9366402116400633	0.0	regulation of primary metabolic process
GO:1902807	16515	103	3	1	375	1	3	false	0.2746666666666504	0.9366402116400633	3.9757212268462355E-95	negative regulation of cell cycle G1/S phase transition
GO:2000134	16515	101	3	1	349	1	4	false	0.2893982808023209	0.9366402116400633	1.3863276853585867E-90	negative regulation of G1/S transition of mitotic cell cycle
GO:0010605	16515	2252	3	1	7683	1	3	false	0.2931146687498786	0.9366402116400633	0.0	negative regulation of macromolecule metabolic process
GO:0002520	16515	859	3	1	5348	2	2	false	0.2954677610177334	0.9366402116400633	0.0	immune system development
GO:2000045	16515	147	3	1	494	1	3	false	0.29757085020250057	0.9366402116400633	6.240081914662214E-130	regulation of G1/S transition of mitotic cell cycle
GO:2000113	16515	1054	3	1	3468	1	4	false	0.30392156862731723	0.9366402116400633	0.0	negative regulation of cellular macromolecule biosynthetic process
GO:0002263	16515	642	3	1	2060	1	3	false	0.311650485436776	0.9366402116400633	0.0	cell activation involved in immune response
GO:0046903	16515	1477	3	1	4702	1	1	false	0.3141216503625501	0.9366402116400633	0.0	secretion
GO:1902806	16515	162	3	1	512	1	2	false	0.3164062499999563	0.9366402116400633	4.370493329424481E-138	regulation of cell cycle G1/S phase transition
GO:0010629	16515	1372	3	1	4323	1	3	false	0.3173721952349749	0.9366402116400633	0.0	negative regulation of gene expression
GO:0045892	16515	874	3	1	2657	1	5	false	0.32894241625948895	0.9366402116400633	0.0	negative regulation of transcription, DNA-templated
GO:0006887	16515	848	3	1	2563	1	3	false	0.3308622707766385	0.9366402116400633	0.0	exocytosis
GO:0048284	16515	909	3	1	4814	2	1	false	0.3420257471558636	0.9366402116400633	0.0	organelle fusion
GO:2000026	16515	1794	3	1	5196	1	3	false	0.345265588914855	0.9366402116400633	0.0	regulation of multicellular organismal development
GO:0030659	16515	712	3	1	2028	1	2	false	0.3510848126235035	0.9366402116400633	0.0	cytoplasmic vesicle membrane
GO:1901991	16515	217	3	1	617	1	4	false	0.3517017828200566	0.9366402116400633	5.049151285431791E-173	negative regulation of mitotic cell cycle phase transition
GO:1901988	16515	231	3	1	637	1	3	false	0.36263736263730784	0.9366402116400633	2.0063043378946286E-180	negative regulation of cell cycle phase transition
GO:1902679	16515	954	3	1	2613	1	5	false	0.3650975889776049	0.9366402116400633	0.0	negative regulation of RNA biosynthetic process
GO:0043299	16515	502	3	1	1308	1	2	false	0.38379204892976326	0.9366402116400633	0.0	leukocyte degranulation
GO:0006955	16515	1668	3	1	7504	2	2	false	0.3951768972576331	0.9366402116400633	0.0	immune response
GO:0097708	16515	2016	3	1	9006	2	2	false	0.39761166070901616	0.9366402116400633	0.0	intracellular vesicle
GO:0044770	16515	577	3	1	1438	1	1	false	0.4012517385259689	0.9366402116400633	0.0	cell cycle phase transition
GO:1903507	16515	954	3	1	2359	1	3	false	0.4044086477324244	0.9366402116400633	0.0	negative regulation of nucleic acid-templated transcription
GO:0050793	16515	2287	3	1	9945	2	2	false	0.4070636084918051	0.9366402116400633	0.0	regulation of developmental process
GO:0051276	16515	1114	3	1	4814	2	1	false	0.4093038941833995	0.9366402116400633	0.0	chromosome organization
GO:0006906	16515	890	3	1	2170	1	3	false	0.4101382488476744	0.9366402116400633	0.0	vesicle fusion
GO:0050789	16515	8917	3	2	13878	2	2	false	0.41282534736715193	0.9366402116400633	0.0	regulation of biological process
GO:0048285	16515	1165	3	1	4814	2	1	false	0.4254778918499691	0.9366402116400633	0.0	organelle fission
GO:0009892	16515	2467	3	1	10162	2	3	false	0.42661653576613967	0.9366402116400633	0.0	negative regulation of metabolic process
GO:0000082	16515	238	3	1	554	1	2	false	0.4296028880867129	0.9366402116400633	1.2237496054440712E-163	G1/S transition of mitotic cell cycle
GO:0009059	16515	3643	3	1	8388	1	2	false	0.43431092036376584	0.9366402116400633	0.0	macromolecule biosynthetic process
GO:0031326	16515	2783	3	1	6367	1	3	false	0.4370975341588632	0.9366402116400633	0.0	regulation of cellular biosynthetic process
GO:0044843	16515	255	3	1	577	1	1	false	0.4419410745233664	0.9366402116400633	2.9838992666345077E-171	cell cycle G1/S phase transition
GO:0034645	16515	3359	3	1	7536	1	3	false	0.4457271762219222	0.9366402116400633	0.0	cellular macromolecule biosynthetic process
GO:0010564	16515	696	3	1	1553	1	2	false	0.44816484224120373	0.9366402116400633	0.0	regulation of cell cycle process
GO:0051252	16515	2375	3	1	5290	1	3	false	0.44896030245695573	0.9366402116400633	0.0	regulation of RNA metabolic process
GO:0016192	16515	2128	3	1	4702	1	1	false	0.45257337303454787	0.9366402116400633	0.0	vesicle-mediated transport
GO:0099503	16515	920	3	1	2016	1	1	false	0.45634920634892834	0.9366402116400633	0.0	secretory vesicle
GO:0008152	16515	9406	3	2	13878	2	1	false	0.4593474426524375	0.9366402116400633	0.0	metabolic process
GO:0007346	16515	635	3	1	1360	1	2	false	0.4669117647059298	0.9366402116400633	0.0	regulation of mitotic cell cycle
GO:0031982	16515	2029	3	1	7507	2	1	false	0.4675365608661711	0.9366402116400633	0.0	vesicle
GO:0051239	16515	2782	3	1	10089	2	2	false	0.47547574013626226	0.9366402116400633	0.0	regulation of multicellular organismal process
GO:0065007	16515	9584	3	2	13878	2	1	false	0.4768983520948942	0.9366402116400633	0.0	biological regulation
GO:0090304	16515	3833	3	1	8019	1	2	false	0.4779897742858977	0.9366402116400633	0.0	nucleic acid metabolic process
GO:0010467	16515	3646	3	1	7606	1	1	false	0.47935840126125334	0.9366402116400633	0.0	gene expression
GO:0010468	16515	2644	3	1	5456	1	2	false	0.48460410557359895	0.9366402116400633	0.0	regulation of gene expression
GO:0010556	16515	2677	3	1	5514	1	3	false	0.48549147624212136	0.9366402116400633	0.0	regulation of macromolecule biosynthetic process
GO:0006351	16515	2161	3	1	4421	1	3	false	0.4888034381364633	0.9366402116400633	0.0	transcription, DNA-templated
GO:0061025	16515	959	3	1	1951	1	1	false	0.49154279856490213	0.9366402116400633	0.0	membrane fusion
GO:1901990	16515	396	3	1	792	1	3	false	0.4999999999999138	0.9366402116400633	1.354574985302177E-237	regulation of mitotic cell cycle phase transition
GO:0032774	16515	2371	3	1	4657	1	3	false	0.5091260468124964	0.9366402116400633	0.0	RNA biosynthetic process
GO:0061024	16515	1951	3	1	6509	2	1	false	0.5096665361329968	0.9366402116400633	0.0	membrane organization
GO:0046483	16515	4528	3	1	8863	1	1	false	0.5108879611877025	0.9366402116400633	0.0	heterocycle metabolic process
GO:0005765	16515	344	3	1	673	1	2	false	0.5111441307578012	0.9366402116400633	9.807028884111846E-202	lysosomal membrane
GO:0000122	16515	807	3	1	1574	1	3	false	0.5127064803044966	0.9366402116400633	0.0	negative regulation of transcription by RNA polymerase II
GO:1901987	16515	426	3	1	830	1	2	false	0.5132530120479899	0.9366402116400633	6.750273269018629E-249	regulation of cell cycle phase transition
GO:0016050	16515	1460	3	1	4814	2	1	false	0.5146280616695884	0.9366402116400633	0.0	vesicle organization
GO:0006725	16515	4570	3	1	8863	1	1	false	0.5156267629462289	0.9366402116400633	0.0	cellular aromatic compound metabolic process
GO:0044249	16515	4600	3	1	8896	1	2	false	0.5170863309352786	0.9366402116400633	0.0	cellular biosynthetic process
GO:0071944	16515	5612	3	2	10934	3	1	false	0.5198892337374575	0.9366402116400633	0.0	cell periphery
GO:0044772	16515	540	3	1	1022	1	2	false	0.5283757338553855	0.9366402116400633	4.620391845093913E-306	mitotic cell cycle phase transition
GO:0005737	16515	6076	3	2	11683	3	2	false	0.5300942492588145	0.9366402116400633	0.0	cytoplasm
GO:0002274	16515	604	3	1	1132	1	1	false	0.5335689045936902	0.9366402116400633	0.0	myeloid leukocyte activation
GO:0005575	16515	11845	3	3	14589	3	1	false	0.5351899274240102	0.9366402116400633	0.0	cellular_component
GO:0018130	16515	3081	3	1	5741	1	2	false	0.5366660860487552	0.9366402116400633	0.0	heterocycle biosynthetic process
GO:0019438	16515	3096	3	1	5759	1	2	false	0.5375933321753205	0.9366402116400633	0.0	aromatic compound biosynthetic process
GO:0048523	16515	4164	3	1	12864	2	3	false	0.5426272538044857	0.9366402116400633	0.0	negative regulation of cellular process
GO:0006996	16515	4814	3	2	6509	2	1	false	0.5469657491843531	0.9366402116400633	0.0	organelle organization
GO:1901362	16515	3230	3	1	5889	1	2	false	0.5484802173548106	0.9366402116400633	0.0	organic cyclic compound biosynthetic process
GO:0034641	16515	5039	3	1	9147	1	2	false	0.5508910025088619	0.9366402116400633	0.0	cellular nitrogen compound metabolic process
GO:0031410	16515	2016	3	1	6076	2	2	false	0.5535415599922018	0.9366402116400633	0.0	cytoplasmic vesicle
GO:0048519	16515	4686	3	1	13878	2	2	false	0.5613174994517115	0.9366402116400633	0.0	negative regulation of biological process
GO:0031090	16515	3159	3	1	9284	2	2	false	0.5647710326371135	0.9366402116400633	0.0	organelle membrane
GO:0002366	16515	641	3	1	1133	1	2	false	0.5657546337157006	0.9366402116400633	0.0	leukocyte activation involved in immune response
GO:0006355	16515	1873	3	1	3216	1	4	false	0.5824004975125974	0.9366402116400633	0.0	regulation of transcription, DNA-templated
GO:0098588	16515	1881	3	1	3159	1	1	false	0.5954415954409462	0.9366402116400633	0.0	bounding membrane of organelle
GO:0034654	16515	3033	3	1	4963	1	5	false	0.6111223050563478	0.9366402116400633	0.0	nucleobase-containing compound biosynthetic process
GO:0032502	16515	5265	3	1	13878	2	1	false	0.6148445949070811	0.9366402116400633	0.0	developmental process
GO:0031981	16515	2789	3	1	4497	1	2	false	0.6201912386041649	0.9366402116400633	0.0	nuclear lumen
GO:0006357	16515	1292	3	1	2065	1	2	false	0.6256658595646695	0.9366402116400633	0.0	regulation of transcription by RNA polymerase II
GO:2000112	16515	2359	3	1	3737	1	3	false	0.6312550173929603	0.9366402116400633	0.0	regulation of cellular macromolecule biosynthetic process
GO:0044271	16515	3707	3	1	5830	1	2	false	0.6358490566033003	0.9366402116400633	0.0	cellular nitrogen compound biosynthetic process
GO:0002443	16515	689	3	1	1079	1	1	false	0.6385542168672046	0.9366402116400633	1.0361788699599989E-305	leukocyte mediated immunity
GO:0000278	16515	993	3	1	1553	1	2	false	0.6394075981974756	0.9366402116400633	0.0	mitotic cell cycle
GO:0005515	16515	5904	3	1	9221	1	1	false	0.6402776271612878	0.9366402116400633	0.0	protein binding
GO:0048513	16515	3125	3	1	4812	1	2	false	0.6494181213633105	0.9366402116400633	0.0	animal organ development
GO:0043227	16515	7507	3	2	9283	2	1	false	0.6539507789273495	0.9366402116400633	0.0	membrane-bounded organelle
GO:0019219	16515	2640	3	1	6350	2	4	false	0.6586878955450326	0.9366402116400633	0.0	regulation of nucleobase-containing compound metabolic process
GO:0043231	16515	7335	3	2	9029	2	2	false	0.6599481570113728	0.9366402116400633	0.0	intracellular membrane-bounded organelle
GO:0031323	16515	4758	3	1	11275	2	3	false	0.6659325087964487	0.9366402116400633	0.0	regulation of cellular metabolic process
GO:0051179	16515	5875	3	1	13878	2	1	false	0.6674714852900016	0.9366402116400633	0.0	localization
GO:2001141	16515	2128	3	1	3182	1	4	false	0.6687617850414639	0.9366402116400633	0.0	regulation of RNA biosynthetic process
GO:0043233	16515	3948	3	1	9283	2	2	false	0.6697388258474452	0.9366402116400633	0.0	organelle lumen
GO:0002252	16515	1079	3	1	2527	2	1	false	0.6717547086854766	0.9366402116400633	0.0	immune effector process
GO:0009889	16515	2875	3	1	6647	2	2	false	0.6780101359163686	0.9366402116400633	0.0	regulation of biosynthetic process
GO:0032501	16515	6028	3	1	13878	2	1	false	0.6800651759953393	0.9366402116400633	0.0	multicellular organismal process
GO:0012505	16515	3456	3	1	10934	3	3	false	0.680136935697461	0.9366402116400633	0.0	endomembrane system
GO:0045321	16515	1132	3	1	2605	2	2	false	0.6803594646928965	0.9366402116400633	0.0	leukocyte activation
GO:0070013	16515	3948	3	1	9004	2	2	false	0.6847134177537803	0.9366402116400633	0.0	intracellular organelle lumen
GO:1903047	16515	993	3	1	1438	1	2	false	0.6905424200281071	0.9366402116400633	0.0	mitotic cell cycle process
GO:0007275	16515	4343	3	1	6284	1	2	false	0.6911203055396322	0.9366402116400633	0.0	multicellular organism development
GO:0006366	16515	1511	3	1	2161	1	1	false	0.6992133271631297	0.9366402116400633	0.0	transcription by RNA polymerase II
GO:0005622	16515	10525	3	3	11845	3	1	false	0.7015317340347604	0.9366402116400633	0.0	intracellular
GO:0005634	16515	3375	3	1	7335	2	1	false	0.7085663712699258	0.9366402116400633	0.0	nucleus
GO:0002275	16515	511	3	1	720	1	2	false	0.7097222222221098	0.9366402116400633	1.3157014001705533E-187	myeloid cell activation involved in immune response
GO:0044260	16515	6589	3	1	9167	1	2	false	0.7187738627761757	0.9421765498552575	0.0	cellular macromolecule metabolic process
GO:0031974	16515	3948	3	1	10934	3	1	false	0.7392158562699492	0.9574997243002256	0.0	membrane-enclosed lumen
GO:0006139	16515	4384	3	1	8848	2	5	false	0.7454870225968521	0.9574997243002256	0.0	nucleobase-containing compound metabolic process
GO:0002444	16515	519	3	1	689	1	1	false	0.7532656023224126	0.9574997243002256	1.8541720097934E-166	myeloid leukocyte mediated immunity
GO:0009058	16515	4757	3	1	9406	2	1	false	0.7557346352079608	0.9574997243002256	0.0	biosynthetic process
GO:0051171	16515	4412	3	1	8635	2	2	false	0.7608530071714643	0.9574997243002256	0.0	regulation of nitrogen compound metabolic process
GO:1901576	16515	4681	3	1	9027	2	2	false	0.7682387998548343	0.9574997243002256	0.0	organic substance biosynthetic process
GO:0005488	16515	9221	3	1	11969	1	1	false	0.7704068844477681	0.9574997243002256	0.0	binding
GO:0050896	16515	7281	3	1	13878	2	1	false	0.7740539987858934	0.9574997243002256	0.0	response to stimulus
GO:0032991	16515	4639	3	1	11845	3	1	false	0.774883797500698	0.9574997243002256	0.0	protein-containing complex
GO:1901360	16515	4777	3	1	8995	2	1	false	0.7801349871535947	0.9578872627075783	0.0	organic cyclic compound metabolic process
GO:0110165	16515	10934	3	3	11845	3	1	false	0.786543683336195	0.9596822299825272	0.0	cellular anatomical entity
GO:0036230	16515	479	3	1	604	1	1	false	0.7930463576161212	0.961568708609547	4.42232868641949E-133	granulocyte activation
GO:0051234	16515	4792	3	1	5875	1	1	false	0.8156595744665065	0.9793577705906713	0.0	establishment of localization
GO:0005773	16515	3678	3	1	8452	3	2	false	0.8198434796565401	0.9793577705906713	0.0	vacuole
GO:0060255	16515	4602	3	1	7947	2	2	false	0.8228624567333991	0.9793577705906713	0.0	regulation of macromolecule metabolic process
GO:0009987	16515	12841	3	2	13878	2	1	false	0.8561333170471993	0.9864054806249317	0.0	cellular process
GO:0044238	16515	8708	3	2	9406	2	1	false	0.8570836107254336	0.9864054806249317	0.0	primary metabolic process
GO:0048731	16515	4127	3	1	4812	1	2	false	0.8576475477984249	0.9864054806249317	0.0	system development
GO:0016070	16515	3298	3	1	3833	1	1	false	0.8604226454472057	0.9864054806249317	0.0	RNA metabolic process
GO:0050794	16515	8239	3	1	12995	2	2	false	0.8660714333304281	0.9864054806249317	0.0	regulation of cellular process
GO:0045055	16515	744	3	1	848	1	1	false	0.877358490565866	0.9864054806249317	2.0969965795055626E-136	regulated exocytosis
GO:0098852	16515	344	3	1	390	1	1	false	0.8820512820514228	0.9864054806249317	5.6465436715168856E-61	lytic vacuole membrane
GO:0140014	16515	993	3	1	1122	1	2	false	0.8850267379677389	0.9864054806249317	3.7397162116333345E-173	mitotic nuclear division
GO:0002283	16515	465	3	1	521	1	2	false	0.8925143953935475	0.9864054806249317	1.0986135721444786E-76	neutrophil activation involved in immune response
GO:0044237	16515	8863	3	1	13059	2	2	false	0.8967759585791586	0.9864054806249317	0.0	cellular metabolic process
GO:1903506	16515	2128	3	1	2359	1	2	false	0.9020771513364592	0.9864054806249317	0.0	regulation of nucleic acid-templated transcription
GO:0032940	16515	1368	3	1	1513	1	2	false	0.9041639127564974	0.9864054806249317	8.433213512315943E-207	secretion by cell
GO:0043312	16515	464	3	1	513	1	3	false	0.9044834307991875	0.9864054806249317	1.0396254784149285E-69	neutrophil degranulation
GO:0090174	16515	890	3	1	977	1	2	false	0.9109518935511326	0.9864054806249317	8.266259420119767E-127	organelle membrane fusion
GO:0048856	16515	4812	3	1	5265	1	1	false	0.9139601139625344	0.9864054806249317	0.0	anatomical structure development
GO:0071704	16515	8995	3	2	9406	2	1	false	0.9145138279251911	0.9864054806249317	0.0	organic substance metabolic process
GO:0002446	16515	475	3	1	519	1	1	false	0.9152215799612768	0.9864054806249317	5.914689965897923E-65	neutrophil mediated immunity
GO:0016020	16515	6329	3	1	10934	3	1	false	0.925322824442113	0.9917824748164084	0.0	membrane
GO:0043229	16515	9004	3	2	10673	3	2	false	0.9343130735760479	0.9949230110440833	0.0	intracellular organelle
GO:0043226	16515	9283	3	2	10934	3	1	false	0.938509850624058	0.9949230110440833	0.0	organelle
GO:0099500	16515	848	3	1	890	1	2	false	0.9528089887645222	0.9949388443690911	5.0133519213091185E-73	vesicle fusion to plasma membrane
GO:0030097	16515	780	3	1	816	1	1	false	0.9558823529413423	0.9949388443690911	1.2301592088236886E-63	hemopoiesis
GO:0000280	16515	1122	3	1	1165	1	1	false	0.9630901287558652	0.9949388443690911	1.861771880780646E-79	nuclear division
GO:0043170	16515	7606	3	1	8995	2	1	false	0.9761692527317063	0.9949388443690911	0.0	macromolecule metabolic process
GO:0006810	16515	4702	3	1	4792	1	1	false	0.9812186978288634	0.9949388443690911	1.9528703698435357E-193	transport
GO:0005886	16515	5537	3	1	6400	2	2	false	0.9818353942035054	0.9949388443690911	0.0	plasma membrane
GO:0006807	16515	8339	3	1	9406	2	1	false	0.9871424610304683	0.9949388443690911	0.0	nitrogen compound metabolic process
GO:0042119	16515	475	3	1	479	1	1	false	0.9916492693109207	0.9949388443690911	4.616602686116495E-10	neutrophil activation
GO:0008150	16515	13878	3	2	14589	3	1	false	0.9931147088163584	0.9949388443690911	0.0	biological_process
GO:0003674	16515	11969	3	1	14589	3	1	false	0.9942134571920631	0.9949388443690911	0.0	molecular_function
GO:0097659	16515	2359	3	1	2371	1	1	false	0.9949388443690911	0.9949388443690911	1.5605119001577283E-32	nucleic acid-templated transcription
GO:0000000	16515	14589	3	3	0	0	0	true	1.0	1.0	1.0	Gene Ontology
GO:0005764	16515	673	3	1	673	1	1	true	1.0	1.0	1.0	lysosome
