## Supplementary File S5 for "PIGNON: A protein-protein interaction-guided functional enrichment analysis for quantitative proteomics": table-mcl2_cluster1089-Parent-Child-Union-Benjamini-Hochberg.txt

ID	Pop.total	Pop.term	Study.total	Study.term	Pop.family	Study.family	nparents	is.trivial	p	p.adjusted	p.min	name
GO:0048489	16515	40	3	3	4703	3	3	false	5.702434955831403E-7	1.482633088516165E-4	1.2270912241020576E-99	synaptic vesicle transport
GO:0030117	16515	91	3	3	6363	3	3	false	2.830694002971268E-6	2.4930248129316425E-4	1.8992109232480043E-206	membrane coat
GO:0048475	16515	91	3	3	6329	3	1	false	2.876567091844203E-6	2.4930248129316425E-4	3.103347573546092E-206	coated membrane
GO:0030119	16515	38	3	3	1005	3	2	false	5.0013484550839194E-5	0.003250876495804548	8.787205365108103E-70	AP-type membrane coat adaptor complex
GO:0008088	16515	60	3	3	1353	3	2	false	8.308094320404072E-5	0.004288414167516761	4.1588115624613614E-106	axo-dendritic transport
GO:0099568	16515	282	3	3	6076	3	1	false	9.896340386577141E-5	0.004288414167516761	0.0	cytoplasmic region
GO:0120111	16515	82	3	3	1183	3	2	false	3.217634719404675E-4	0.011006693074470717	8.718925535001856E-129	neuron projection cytoplasm
GO:0007017	16515	896	3	3	12841	3	1	false	3.386674792144836E-4	0.011006693074470717	0.0	microtubule-based process
GO:0098930	16515	51	3	3	609	3	2	false	5.559384315473745E-4	0.016060443578035263	1.2901176120836754E-75	axonal transport
GO:1904115	16515	55	3	3	615	3	2	false	6.800304464939719E-4	0.01768079160884327	6.260923144545972E-80	axon cytoplasm
GO:0099111	16515	440	3	3	4764	3	2	false	7.829780403014006E-4	0.018506753679851287	0.0	microtubule-based transport
GO:0097479	16515	52	3	3	518	3	1	false	9.595630575341398E-4	0.020790532913239696	8.166180132056565E-73	synaptic vesicle localization
GO:0061088	16515	5	3	1	8558	2	4	false	0.001168224203342226	0.02211333630977814	2.6171426576630727E-18	regulation of sequestering of zinc ion
GO:0072384	16515	77	3	3	718	3	2	false	0.001190718108988054	0.02211333630977814	1.1929162407887686E-105	organelle transport along microtubule
GO:0099518	16515	64	3	3	570	3	2	false	0.001356990337176655	0.023521165844395352	2.1081591228683625E-86	vesicle cytoskeletal trafficking
GO:0098796	16515	1005	3	3	8532	3	2	false	0.0016300498557558828	0.025787741205535324	0.0	membrane protein complex
GO:0098943	16515	4	3	1	2146	1	5	false	0.0018639328984165777	0.025787741205535324	1.134768509857151E-12	neurotransmitter receptor transport, postsynaptic endosome to lysosome
GO:0005623	16515	1465	3	3	11845	3	1	false	0.0018885471607278331	0.025787741205535324	0.0	cell
GO:0048499	16515	4	3	1	2081	1	2	false	0.0019221528111477858	0.025787741205535324	1.2834406604692498E-12	synaptic vesicle membrane organization
GO:0032838	16515	243	3	3	1927	3	2	false	0.001983672400425794	0.025787741205535324	2.871508E-316	plasma membrane bounded cell projection cytoplasm
GO:0051656	16515	691	3	3	4820	3	2	false	0.002935456167345629	0.036343743024279215	0.0	establishment of organelle localization
GO:0051649	16515	801	3	3	5310	3	3	false	0.003421614847315543	0.040437266377365506	0.0	establishment of localization in cell
GO:0043482	16515	12	3	1	5969	2	3	false	0.004017068526981563	0.045410339870226364	2.36768080964611E-37	cellular pigment accumulation
GO:0006928	16515	2076	3	3	12841	3	1	false	0.00422045363643307	0.04572158106135826	0.0	movement of cell or subcellular component
GO:0046907	16515	1873	3	3	11294	3	3	false	0.004555010980737778	0.047372114199672896	0.0	intracellular transport
GO:0043476	16515	12	3	1	2504	1	2	false	0.00479233226837009	0.047923322683700906	8.094493768166931E-33	pigment accumulation
GO:0042995	16515	1906	3	3	10934	3	1	false	0.005290135300371416	0.0508110220832536	0.0	cell projection
GO:0099514	16515	16	3	3	86	3	2	false	0.005471956224350388	0.0508110220832536	1.0344828145516097E-17	synaptic vesicle cytoskeletal transport
GO:0050931	16515	33	3	1	3333	1	2	false	0.009900990099024821	0.0862968231389288	5.6773305126529626E-80	pigment cell differentiation
GO:0030123	16515	9	3	3	38	3	1	false	0.009957325746799476	0.0862968231389288	6.134531251878674E-9	AP-3 adaptor complex
GO:0033059	16515	48	3	1	12844	3	2	false	0.01117048034371627	0.09103266731211805	8.212639009469201E-137	cellular pigmentation
GO:0097708	16515	2016	3	3	9006	3	2	false	0.011204020592260684	0.09103266731211805	0.0	intracellular vesicle
GO:0007018	16515	540	3	3	2358	3	2	false	0.011958759480843783	0.09422052924301162	0.0	microtubule-based movement
GO:0030705	16515	465	3	3	1873	3	1	false	0.015227707116667643	0.11644717206863492	0.0	cytoskeleton-dependent intracellular transport
GO:0043485	16515	10	3	1	1873	3	2	false	0.01594018942737292	0.11841283574619883	6.995796088003012E-27	endosome to pigment granule transport
GO:0048753	16515	25	3	1	1472	1	2	false	0.016983695652163924	0.12266002415451721	1.2076934720896998E-54	pigment granule organization
GO:0031982	16515	2029	3	3	7507	3	1	false	0.019723231573346545	0.13518261210986435	0.0	vesicle
GO:0043473	16515	92	3	1	13878	3	1	false	0.019757458692980175	0.13518261210986435	1.3551151082350775E-239	pigmentation
GO:0006896	16515	15	3	1	1919	3	3	false	0.023278934517462	0.15519289678308001	7.837867615252087E-38	Golgi to vacuole transport
GO:0051640	16515	807	3	3	2730	3	1	false	0.025762850194921017	0.1674585262669866	0.0	organelle localization
GO:0051238	16515	9	3	1	296	1	1	false	0.030405405405402625	0.19281476598548006	2.352178013753257E-17	sequestering of metal ion
GO:0048007	16515	6	3	1	175	1	2	false	0.034285714285715745	0.21224489795919269	2.7335411602309993E-11	antigen processing and presentation, exogenous lipid antigen via MHC class Ib
GO:0031410	16515	2016	3	3	6076	3	2	false	0.036491037347099776	0.22064348163362657	0.0	cytoplasmic vesicle
GO:0048757	16515	10	3	1	254	1	3	false	0.039370078740153046	0.22747418690771654	3.884591463857597E-18	pigment granule maturation
GO:0031090	16515	3159	3	3	9284	3	2	false	0.03937053234941248	0.22747418690771654	0.0	organelle membrane
GO:0044306	16515	158	3	1	10934	3	2	false	0.042731447367667395	0.24152557207812003	0.0	neuron projection terminus
GO:0021700	16515	233	3	1	5265	1	1	false	0.04425451092129961	0.24481218807527444	0.0	developmental maturation
GO:0099517	16515	16	3	3	43	3	2	false	0.04537719795802637	0.24579315560597614	3.770992892805634E-12	synaptic vesicle transport along microtubule
GO:0072665	16515	55	3	1	1178	1	1	false	0.046689303904908275	0.2477391635770643	5.582260298754358E-96	protein localization to vacuole
GO:0048490	16515	16	3	3	42	3	2	false	0.04878048780487895	0.2536585365853706	6.005655347801604E-12	anterograde synaptic vesicle transport
GO:0098590	16515	2390	3	3	6329	3	2	false	0.05380826298071116	0.2743166348036255	0.0	plasma membrane region
GO:0045184	16515	1978	3	3	5129	3	2	false	0.0573028026770195	0.2852128126371232	0.0	establishment of protein localization
GO:0001865	16515	5	3	1	86	1	1	false	0.05813953488372127	0.2852128126371232	2.8713930063547988E-8	NK T cell differentiation
GO:0032991	16515	4639	3	3	11845	3	1	false	0.060047788813064225	0.2891189831740129	0.0	protein-containing complex
GO:0050867	16515	310	3	1	5055	1	3	false	0.061325420375865365	0.28990198723136357	0.0	positive regulation of cell activation
GO:0055069	16515	35	3	1	528	1	2	false	0.06628787878786922	0.2955445042116033	1.669056296037069E-55	zinc ion homeostasis
GO:0045785	16515	378	3	1	5701	1	3	false	0.06630415716527947	0.2955445042116033	0.0	positive regulation of cell adhesion
GO:0006882	16515	33	3	1	496	1	3	false	0.0665322580645263	0.2955445042116033	2.88765795723765E-52	cellular zinc ion homeostasis
GO:1903708	16515	168	3	1	2505	1	5	false	0.06706586826340229	0.2955445042116033	7.778440961046042E-267	positive regulation of hemopoiesis
GO:0099637	16515	46	3	1	1926	3	2	false	0.0699888980263049	0.30328522478065456	7.61417875574432E-94	neurotransmitter receptor transport
GO:0010256	16515	473	3	1	6509	1	1	false	0.0726686126899401	0.3062226002748704	0.0	endomembrane system organization
GO:0006623	16515	36	3	1	493	1	3	false	0.07302231237323834	0.3062226002748704	1.5734362412423081E-55	protein targeting to vacuole
GO:0051179	16515	5875	3	3	13878	3	1	false	0.0758429210645628	0.31300253137756073	0.0	localization
GO:0072666	16515	44	3	1	545	1	2	false	0.08073394495413429	0.3157042633567012	6.2789917675267E-66	establishment of protein localization to vacuole
GO:0047496	16515	43	3	3	98	3	2	false	0.0811395434462413	0.3157042633567012	8.136898935330265E-29	vesicle transport along microtubule
GO:0007034	16515	131	3	1	4702	3	1	false	0.08129126526608729	0.3157042633567012	4.4956951669857444E-259	vacuolar transport
GO:0150034	16515	309	3	1	10934	3	2	false	0.08241534625616935	0.3157042633567012	0.0	distal axon
GO:0002475	16515	18	3	1	218	1	1	false	0.08256880733944492	0.3157042633567012	1.0651895908914654E-26	antigen processing and presentation via MHC class Ib
GO:0019882	16515	218	3	1	2527	1	1	false	0.0862683023346665	0.3250689653190332	1.245E-321	antigen processing and presentation
GO:0012506	16515	733	3	2	3955	3	2	false	0.0902429185737682	0.3329065300896248	0.0	vesicle membrane
GO:0051136	16515	5	3	1	55	1	2	false	0.09090909090908984	0.3329065300896248	2.8745866703690744E-7	regulation of NK T cell differentiation
GO:0051138	16515	4	3	1	43	1	3	false	0.09302325581395285	0.3359173126614964	8.103071063933345E-6	positive regulation of NK T cell differentiation
GO:0071705	16515	2183	3	3	4702	3	1	false	0.09999848344333055	0.3523305996409716	0.0	nitrogen compound transport
GO:0051641	16515	2730	3	3	5875	3	1	false	0.1002787091285842	0.3523305996409716	0.0	cellular localization
GO:0006886	16515	1362	3	3	2870	3	3	false	0.10675360484945016	0.3700791634780939	0.0	intracellular protein transport
GO:0033036	16515	2808	3	3	5875	3	1	false	0.1091252794366004	0.3733233243883698	0.0	macromolecule localization
GO:1902107	16515	132	3	1	1158	1	4	false	0.11398963730565394	0.3823931503458712	1.027575631267334E-177	positive regulation of leukocyte differentiation
GO:0050865	16515	499	3	1	8443	2	2	false	0.11471794510376136	0.3823931503458712	0.0	regulation of cell activation
GO:0051235	16515	296	3	1	7011	3	2	false	0.1214025144261181	0.399552579123933	0.0	maintenance of location
GO:0030155	16515	631	3	1	9139	2	2	false	0.13332936265429116	0.42482857349677844	0.0	regulation of cell adhesion
GO:0002521	16515	452	3	1	3353	1	2	false	0.13480465254984159	0.42482857349677844	0.0	leukocyte differentiation
GO:0071944	16515	5612	3	3	10934	3	1	false	0.1351769837443055	0.42482857349677844	0.0	cell periphery
GO:1902105	16515	240	3	1	1767	1	3	false	0.13582342954159576	0.42482857349677844	4.608668090897521E-304	regulation of leukocyte differentiation
GO:0098793	16515	525	3	1	10934	3	2	false	0.13725230836049765	0.42482857349677844	0.0	presynapse
GO:0005737	16515	6076	3	3	11683	3	2	false	0.14063299716086664	0.4273628233033358	0.0	cytoplasm
GO:0006892	16515	95	3	1	665	1	1	false	0.1428571428571294	0.4273628233033358	8.144876065214141E-118	post-Golgi vesicle-mediated transport
GO:0002684	16515	887	3	1	6068	1	3	false	0.14617666446958225	0.4273628233033358	0.0	positive regulation of immune system process
GO:1903706	16515	406	3	1	2745	1	3	false	0.14790528233154493	0.4273628233033358	0.0	regulation of hemopoiesis
GO:0043195	16515	78	3	1	525	1	2	false	0.14857142857142977	0.4273628233033358	3.146986815496604E-95	terminal bouton
GO:0071702	16515	2495	3	3	4702	3	1	false	0.1493201933787548	0.4273628233033358	0.0	organic substance transport
GO:0045597	16515	884	3	1	5910	1	4	false	0.14957698815616752	0.4273628233033358	0.0	positive regulation of cell differentiation
GO:0098805	16515	1574	3	2	6329	3	1	false	0.15474155855219945	0.43731310025621584	0.0	whole membrane
GO:0002520	16515	859	3	1	5348	1	2	false	0.16062079281931146	0.4443835990073098	0.0	immune system development
GO:0098794	16515	620	3	1	10934	3	2	false	0.1606617627180274	0.4443835990073098	0.0	postsynapse
GO:0051094	16515	1228	3	1	7511	1	3	false	0.16349354280371506	0.44745601188385176	0.0	positive regulation of developmental process
GO:0043005	16515	1047	3	3	1906	3	1	false	0.16554262454054566	0.44834460813064453	0.0	neuron projection
GO:0051650	16515	503	3	3	897	3	3	false	0.1758676417401536	0.46723952739000063	2.696098455078724E-266	establishment of vesicle localization
GO:0045621	16515	87	3	1	494	1	4	false	0.17611336032392333	0.46723952739000063	2.945789461897753E-99	positive regulation of lymphocyte differentiation
GO:0046916	16515	96	3	1	532	1	2	false	0.18045112781957703	0.4725349247254053	1.8904459297886234E-108	cellular transition metal ion homeostasis
GO:0019725	16515	841	3	1	12869	3	3	false	0.18353273727628747	0.4725349247254053	0.0	cellular homeostasis
GO:0008286	16515	134	3	1	730	1	2	false	0.18356164383563822	0.4725349247254053	1.870730215662838E-150	insulin receptor signaling pathway
GO:0030424	16515	602	3	3	1047	3	1	false	0.18968262753972337	0.48200412240334173	3.60013370824989E-309	axon
GO:0016020	16515	6329	3	3	10934	3	1	false	0.19390158536551774	0.48200412240334173	0.0	membrane
GO:1901699	16515	613	3	1	3146	1	2	false	0.19485060394169879	0.48200412240334173	0.0	cellular response to nitrogen compound
GO:0051240	16515	1553	3	1	7916	1	3	false	0.19618494189035546	0.48200412240334173	0.0	positive regulation of multicellular organismal process
GO:0002696	16515	304	3	1	1547	1	4	false	0.19650937297982393	0.48200412240334173	0.0	positive regulation of leukocyte activation
GO:0055076	16515	117	3	1	571	1	1	false	0.20490367775835894	0.49648313001421046	4.222830118030812E-125	transition metal ion homeostasis
GO:0043679	16515	139	3	1	674	1	3	false	0.20623145400590281	0.49648313001421046	2.8332111861704507E-148	axon terminus
GO:0071417	16515	559	3	1	2670	1	4	false	0.2093632958804389	0.4993383706592297	0.0	cellular response to organonitrogen compound
GO:0030662	16515	169	3	1	2223	3	4	false	0.21125854143275102	0.4993383706592297	6.97925402456573E-259	coated vesicle membrane
GO:0070727	16515	2015	3	3	3370	3	2	false	0.2136364225634911	0.5004096384370061	0.0	cellular macromolecule localization
GO:0046635	16515	56	3	1	240	1	3	false	0.2333333333333316	0.5386397710235501	3.894846379161416E-56	positive regulation of alpha-beta T cell activation
GO:0032119	16515	8	3	1	34	1	2	false	0.2352941176470578	0.5386397710235501	5.507759221035385E-8	sequestering of zinc ion
GO:0012505	16515	3456	3	2	10934	3	3	false	0.2365387213172759	0.5386397710235501	0.0	endomembrane system
GO:0045582	16515	76	3	1	319	1	4	false	0.23824451410657022	0.5386397710235501	1.6437880099942603E-75	positive regulation of T cell differentiation
GO:0032870	16515	641	3	1	2591	1	3	false	0.2473948282516928	0.5473419678237165	0.0	cellular response to hormone stimulus
GO:0045619	16515	150	3	1	604	1	3	false	0.24834437086096697	0.5473419678237165	2.489666757613444E-146	regulation of lymphocyte differentiation
GO:0022610	16515	1260	3	1	13878	3	1	false	0.24840904693537902	0.5473419678237165	0.0	biological adhesion
GO:0002694	16515	468	3	1	1827	1	3	false	0.25615763546792225	0.5489450617059194	0.0	regulation of leukocyte activation
GO:0046634	16515	82	3	1	319	1	2	false	0.2570532915360393	0.5489450617059194	2.1420139943141881E-78	regulation of alpha-beta T cell activation
GO:0048534	16515	816	3	1	3162	1	2	false	0.2580645161287946	0.5489450617059194	0.0	hematopoietic or lymphoid organ development
GO:0005774	16515	390	3	1	4059	3	3	false	0.26149770888771634	0.5489450617059194	0.0	vacuolar membrane
GO:1901698	16515	1008	3	1	3829	1	1	false	0.26325411334523957	0.5489450617059194	0.0	response to nitrogen compound
GO:0002682	16515	1311	3	1	9249	2	2	false	0.26341160140210723	0.5489450617059194	0.0	regulation of immune system process
GO:0051648	16515	518	3	3	807	3	1	false	0.26391589505092283	0.5489450617059194	8.105257218839552E-228	vesicle localization
GO:0001775	16515	1263	3	1	12841	3	1	false	0.26701847533669537	0.5499790154232838	0.0	cell activation
GO:0098978	16515	331	3	1	1222	1	1	false	0.2708674304420375	0.5499790154232838	3.922962351009685E-309	glutamatergic synapse
GO:0030133	16515	367	3	1	3629	3	2	false	0.2738095163515198	0.5499790154232838	0.0	transport vesicle
GO:0046631	16515	116	3	1	422	1	1	false	0.27488151658762633	0.5499790154232838	3.8716569327656174E-107	alpha-beta T cell activation
GO:0005794	16515	859	3	1	8452	3	3	false	0.2749895077116419	0.5499790154232838	0.0	Golgi apparatus
GO:0022409	16515	241	3	1	852	1	3	false	0.2828638497650997	0.5576829344757509	1.3207425402735992E-219	positive regulation of cell-cell adhesion
GO:0030659	16515	712	3	2	2028	3	2	false	0.283131335964612	0.5576829344757509	0.0	cytoplasmic vesicle membrane
GO:1901652	16515	482	3	1	1628	1	2	false	0.29606879606867936	0.5787811050966664	0.0	response to peptide
GO:0061024	16515	1951	3	1	6509	1	1	false	0.2997388231671678	0.5815827912198779	0.0	membrane organization
GO:0016050	16515	1460	3	1	4814	1	1	false	0.3032820938934419	0.5840988474984807	0.0	vesicle organization
GO:1901653	16515	352	3	1	1149	1	3	false	0.30635335073972925	0.5856755234730118	1.3509331961443792E-306	cellular response to peptide
GO:0009725	16515	915	3	1	2964	1	2	false	0.3087044534412168	0.5858624663847909	0.0	response to hormone
GO:0048193	16515	665	3	1	2128	1	1	false	0.31249999999983424	0.5869359113318696	0.0	Golgi vesicle transport
GO:0010243	16515	931	3	1	2967	1	2	false	0.31378496798126876	0.5869359113318696	0.0	response to organonitrogen compound
GO:0046637	16515	55	3	1	174	1	3	false	0.3160919540229967	0.5870279146141368	1.101517519027427E-46	regulation of alpha-beta T cell differentiation
GO:1901701	16515	1030	3	1	3209	1	2	false	0.32097226550385777	0.591255868544674	0.0	cellular response to oxygen-containing compound
GO:0045580	16515	124	3	1	384	1	3	false	0.3229166666667066	0.591255868544674	2.855143408094901E-104	regulation of T cell differentiation
GO:0046638	16515	42	3	1	129	1	4	false	0.3255813953488386	0.5919661733615248	5.953179988430064E-35	positive regulation of alpha-beta T cell differentiation
GO:0045595	16515	1604	3	1	8813	2	3	false	0.33089920654034405	0.593607305936075	0.0	regulation of cell differentiation
GO:0000323	16515	673	3	1	3678	2	1	false	0.33251878178705185	0.593607305936075	0.0	lytic vacuole
GO:0048003	16515	6	3	1	18	1	1	false	0.3333333333333344	0.593607305936075	5.3867700926524536E-5	antigen processing and presentation of lipid antigen via MHC class Ib
GO:0010008	16515	454	3	1	2387	2	3	false	0.34428349143231207	0.6065476562017723	0.0	endosome membrane
GO:2000026	16515	1794	3	1	5196	1	3	false	0.345265588914855	0.6065476562017723	0.0	regulation of multicellular organismal development
GO:0030135	16515	274	3	1	2016	3	1	false	0.35498305257935464	0.6194335145680013	0.0	coated vesicle
GO:0007167	16515	947	3	1	2604	1	1	false	0.3636712749612888	0.630125405100694	0.0	enzyme linked receptor protein signaling pathway
GO:0046632	16515	86	3	1	235	1	2	false	0.36595744680847997	0.630125405100694	1.7321330329953772E-66	alpha-beta T cell differentiation
GO:0050870	16515	189	3	1	508	1	4	false	0.37204724409456225	0.6329106197216288	6.580532867089402E-145	positive regulation of T cell activation
GO:0009719	16515	1513	3	1	7281	2	1	false	0.3724435569900354	0.6329106197216288	0.0	response to endogenous stimulus
GO:0071375	16515	297	3	1	785	1	3	false	0.378343949044563	0.6370385165948249	2.613672664187581E-225	cellular response to peptide hormone stimulus
GO:0022407	16515	368	3	1	969	1	2	false	0.3797729618161456	0.6370385165948249	1.4663086252680296E-278	regulation of cell-cell adhesion
GO:1901700	16515	1487	3	1	3829	1	1	false	0.3883520501432656	0.6472534169054427	0.0	response to oxygen-containing compound
GO:0005773	16515	3678	3	2	8452	3	2	false	0.4032787174215748	0.6676393346948801	0.0	vacuole
GO:0050793	16515	2287	3	1	9945	2	2	false	0.4070636084918051	0.6676393346948801	0.0	regulation of developmental process
GO:0030098	16515	308	3	1	746	1	2	false	0.41286863270765706	0.6676393346948801	8.01678692437044E-219	lymphocyte differentiation
GO:0051251	16515	269	3	1	651	1	3	false	0.4132104454684448	0.6676393346948801	6.437620098865384E-191	positive regulation of lymphocyte activation
GO:0007159	16515	308	3	1	745	1	1	false	0.4134228187918296	0.6676393346948801	1.365416220452581E-218	leukocyte cell-cell adhesion
GO:0043434	16515	409	3	1	979	1	2	false	0.41777323799789234	0.6705002585151358	4.517083471812399E-288	response to peptide hormone
GO:0030054	16515	1821	3	1	10934	3	1	false	0.4210739562695423	0.671651709387	0.0	cell junction
GO:0030217	16515	212	3	1	498	1	2	false	0.42570281124504683	0.6748947007543425	8.428030331917268E-147	T cell differentiation
GO:0045321	16515	1132	3	1	2605	1	2	false	0.43454894433802654	0.6812675392496653	0.0	leukocyte activation
GO:0051716	16515	5952	3	2	13037	3	2	false	0.4349792601163406	0.6812675392496653	0.0	cellular response to stimulus
GO:0008089	16515	42	3	3	55	3	2	false	0.4375833809795927	0.6812675392496653	6.890929718969019E-13	anterograde axonal transport
GO:0030665	16515	106	3	1	237	1	2	false	0.44725738396625836	0.6921840466144475	3.258913058416741E-70	clathrin-coated vesicle membrane
GO:0002376	16515	2527	3	1	13878	3	1	false	0.45285703621140705	0.6967031326329339	0.0	immune system process
GO:0048066	16515	42	3	1	92	1	1	false	0.45652173913042726	0.6982097186700652	3.435485169298353E-27	developmental pigmentation
GO:0015833	16515	1929	3	3	2495	3	2	false	0.4619890629463529	0.7024395109125833	0.0	peptide transport
GO:0051239	16515	2782	3	1	10089	2	2	false	0.47547574013626226	0.7160015422861786	0.0	regulation of multicellular organismal process
GO:0042592	16515	1707	3	1	3583	1	1	false	0.4764164108288804	0.7160015422861786	0.0	homeostatic process
GO:0034613	16515	2012	3	3	2533	3	2	false	0.5010084700460805	0.7486333460458674	0.0	cellular protein localization
GO:0120025	16515	1906	3	3	2390	3	2	false	0.507033258137316	0.7533065549468696	0.0	plasma membrane bounded cell projection
GO:0005765	16515	344	3	1	673	1	2	false	0.5111441307578012	0.7550992840740244	9.807028884111846E-202	lysosomal membrane
GO:0031503	16515	549	3	1	2531	3	1	false	0.5199440904641096	0.7637596809077316	0.0	protein-containing complex localization
GO:0043227	16515	7507	3	3	9283	3	1	false	0.5288116146810081	0.7724214596464164	0.0	membrane-bounded organelle
GO:0005575	16515	11845	3	3	14589	3	1	false	0.5351899274240102	0.7751766784454016	0.0	cellular_component
GO:0050896	16515	7281	3	2	13878	3	1	false	0.5369377066449057	0.7751766784454016	0.0	response to stimulus
GO:0051234	16515	4792	3	3	5875	3	1	false	0.542596114753176	0.7751766784454016	0.0	establishment of localization
GO:0050863	16515	289	3	1	529	1	2	false	0.5463137996218613	0.7751766784454016	1.585799631091161E-157	regulation of T cell activation
GO:0032879	16515	2429	3	1	10462	3	2	false	0.5473615005749972	0.7751766784454016	0.0	regulation of localization
GO:0046649	16515	621	3	1	1132	1	1	false	0.5485865724382842	0.7751766784454016	0.0	lymphocyte activation
GO:0000139	16515	665	3	1	2012	2	2	false	0.551902409510713	0.7756466295826236	0.0	Golgi membrane
GO:0005768	16515	865	3	1	3629	3	2	false	0.5582863749222586	0.7770547119795937	0.0	endosome
GO:0009605	16515	2447	3	1	7281	2	1	false	0.5592411605685275	0.7770547119795937	0.0	response to external stimulus
GO:0072594	16515	534	3	1	2220	3	2	false	0.5621475903044557	0.7770547119795937	0.0	establishment of protein localization to organelle
GO:0007166	16515	2604	3	1	4610	1	1	false	0.5648590021697816	0.7770547119795937	0.0	cell surface receptor signaling pathway
GO:0098609	16515	745	3	1	1255	1	1	false	0.5936254980083338	0.8038794506285829	0.0	cell-cell adhesion
GO:0032869	16515	208	3	1	348	1	2	false	0.5977011494253116	0.8038794506285829	3.208088037675193E-101	cellular response to insulin stimulus
GO:0051249	16515	406	3	1	678	1	2	false	0.5988200589969784	0.8038794506285829	1.5695330356692712E-197	regulation of lymphocyte activation
GO:0043229	16515	9004	3	3	10673	3	2	false	0.600377349441901	0.8038794506285829	0.0	intracellular organelle
GO:1903039	16515	206	3	1	340	1	3	false	0.605882352941088	0.8038794506285829	2.187934877513681E-98	positive regulation of leukocyte cell-cell adhesion
GO:0065008	16515	3583	3	1	9584	2	1	false	0.6079634271676224	0.8038794506285829	0.0	regulation of biological quality
GO:0048869	16515	3513	3	1	13027	3	2	false	0.6104894129143742	0.8038794506285829	0.0	cellular developmental process
GO:0043226	16515	9283	3	3	10934	3	1	false	0.6119369062555766	0.8038794506285829	0.0	organelle
GO:0048878	16515	1045	3	1	1707	1	1	false	0.6121851200940747	0.8038794506285829	0.0	chemical homeostasis
GO:0061462	16515	34	3	1	55	1	1	false	0.6181818181818137	0.80631487889321	1.1880310858726769E-15	protein localization to lysosome
GO:0055082	16515	717	3	1	1156	1	2	false	0.6202422145332385	0.80631487889321	0.0	cellular chemical homeostasis
GO:0032868	16515	261	3	1	409	1	1	false	0.6381418092909116	0.8196539395847607	1.3615933498545213E-115	response to insulin
GO:0072657	16515	581	3	1	2012	3	1	false	0.6404396490785256	0.8196539395847607	0.0	protein localization to membrane
GO:0098588	16515	1881	3	2	3159	3	1	false	0.6414673193568692	0.8196539395847607	0.0	bounding membrane of organelle
GO:0030136	16515	177	3	1	274	1	1	false	0.6459854014597985	0.8196539395847607	9.172860720852975E-77	clathrin-coated vesicle
GO:0005886	16515	5537	3	3	6400	3	2	false	0.6475180963728178	0.8196539395847607	0.0	plasma membrane
GO:0048513	16515	3125	3	1	4812	1	2	false	0.6494181213633105	0.8196539395847607	0.0	animal organ development
GO:0006605	16515	406	3	1	1362	3	1	false	0.6545099873407062	0.8220898391719016	0.0	protein targeting
GO:0045202	16515	1222	3	1	1821	1	1	false	0.6710598572206609	0.838824821525826	0.0	synapse
GO:0042110	16515	422	3	1	621	1	1	false	0.6795491143318819	0.8405658797592997	2.0350217108907248E-168	T cell activation
GO:0072507	16515	447	3	1	652	1	2	false	0.6855828220858939	0.8405658797592997	1.5162498349701476E-175	divalent inorganic cation homeostasis
GO:0050801	16515	717	3	1	1045	1	1	false	0.6861244019140589	0.8405658797592997	1.6318728044228007E-281	ion homeostasis
GO:0007275	16515	4343	3	1	6284	1	2	false	0.6911203055396322	0.8405658797592997	0.0	multicellular organism development
GO:0050794	16515	8239	3	2	12995	3	2	false	0.6962203657135632	0.8405658797592997	0.0	regulation of cellular process
GO:0007169	16515	663	3	1	947	1	1	false	0.7001055966206824	0.8405658797592997	2.243481396692591E-250	transmembrane receptor protein tyrosine kinase signaling pathway
GO:0005622	16515	10525	3	3	11845	3	1	false	0.7015317340347604	0.8405658797592997	0.0	intracellular
GO:1903037	16515	278	3	1	396	1	2	false	0.7020202020200965	0.8405658797592997	3.9608440227055116E-104	regulation of leukocyte cell-cell adhesion
GO:0070887	16515	2939	3	1	6418	2	2	false	0.7061996868390105	0.8405658797592997	0.0	cellular response to chemical stimulus
GO:0006873	16515	590	3	1	834	1	2	false	0.7074340527576426	0.8405658797592997	3.900428870011724E-218	cellular ion homeostasis
GO:0050789	16515	8917	3	2	13878	3	2	false	0.708015106412641	0.8405658797592997	0.0	regulation of biological process
GO:0042886	16515	1950	3	3	2183	3	1	false	0.7126417395824258	0.8411279706226373	3.676E-321	amide transport
GO:0071310	16515	2428	3	1	3396	1	2	false	0.7149587750292418	0.8411279706226373	0.0	cellular response to organic substance
GO:0007041	16515	95	3	1	131	1	1	false	0.725190839694656	0.8470972569970703	4.535969382485117E-33	lysosomal transport
GO:0072503	16515	432	3	1	591	1	2	false	0.7309644670052866	0.8470972569970703	9.438586831544698E-149	cellular divalent inorganic cation homeostasis
GO:0008104	16515	2531	3	3	2808	3	1	false	0.732207735776642	0.8470972569970703	0.0	protein localization
GO:0048522	16515	4621	3	1	12886	3	3	false	0.7361739634427935	0.8470972569970703	0.0	positive regulation of cellular process
GO:0007165	16515	4610	3	1	12851	3	5	false	0.736323000312838	0.8470972569970703	0.0	signal transduction
GO:0006996	16515	4814	3	1	6509	1	1	false	0.7395913350707962	0.8471090181427622	0.0	organelle organization
GO:0023052	16515	5095	3	1	13878	3	1	false	0.746549279549942	0.8513281258025653	0.0	signaling
GO:0032502	16515	5265	3	1	13878	3	1	false	0.7609849240888042	0.8611839480310809	0.0	developmental process
GO:0048518	16515	5275	3	1	13878	3	2	false	0.76181656941211	0.8611839480310809	0.0	positive regulation of biological process
GO:0065007	16515	9584	3	2	13878	3	1	false	0.7720556775335542	0.8650895121803175	0.0	biological regulation
GO:0010033	16515	2958	3	1	3829	1	1	false	0.7725254635656792	0.8650895121803175	0.0	response to organic substance
GO:0042221	16515	3829	3	1	7281	2	1	false	0.7752532936077461	0.8650895121803175	0.0	response to chemical
GO:0007154	16515	5113	3	1	12841	3	1	false	0.7820596415246779	0.868955157249642	0.0	cell communication
GO:0110165	16515	10934	3	3	11845	3	1	false	0.786543683336195	0.8693113121887782	0.0	cellular anatomical entity
GO:0009987	16515	12841	3	3	13878	3	1	false	0.7921516040267216	0.8693113121887782	0.0	cellular process
GO:0010970	16515	435	3	3	470	3	2	false	0.7924106961105402	0.8693113121887782	1.1339005228704009E-53	transport along microtubule
GO:0019884	16515	175	3	1	218	1	1	false	0.8027522935779051	0.8740559458959802	1.433124354985921E-46	antigen processing and presentation of exogenous antigen
GO:0006875	16515	511	3	1	636	1	2	false	0.8034591194966896	0.8740559458959802	3.29941028818315E-136	cellular metal ion homeostasis
GO:0032501	16515	6028	3	1	13878	3	1	false	0.8190509873980014	0.8873052363478349	0.0	multicellular organismal process
GO:0016192	16515	2128	3	1	4702	3	1	false	0.836035979436568	0.9004058490338424	0.0	vesicle-mediated transport
GO:0071495	16515	1268	3	1	1513	1	1	false	0.8380700594853455	0.9004058490338424	3.6313787365830666E-290	cellular response to endogenous stimulus
GO:0015031	16515	1899	3	3	2008	3	2	false	0.8457587392726389	0.9049270461353338	2.850273740397961E-183	protein transport
GO:0048731	16515	4127	3	1	4812	1	2	false	0.8576475477984249	0.9097828411252679	0.0	system development
GO:0071840	16515	6683	3	1	13878	3	1	false	0.8606764507703596	0.9097828411252679	0.0	cellular component organization or biogenesis
GO:0008150	16515	13878	3	3	14589	3	1	false	0.8607945342954457	0.9097828411252679	0.0	biological_process
GO:0055065	16515	571	3	1	652	1	2	false	0.8757668711654794	0.9210174029452607	1.1535948196394761E-105	metal ion homeostasis
GO:0016043	16515	6509	3	1	12854	3	2	false	0.8797525176564943	0.9210174029452607	0.0	cellular component organization
GO:0098852	16515	344	3	1	390	1	1	false	0.8820512820514228	0.9210174029452607	5.6465436715168856E-61	lytic vacuole membrane
GO:0030003	16515	577	3	1	650	1	2	false	0.8876923076924097	0.9232000000001062	1.3574272566703099E-98	cellular cation homeostasis
GO:0055080	16515	640	3	1	717	1	1	false	0.8926080892606806	0.9246139570030955	1.3362150715858248E-105	cation homeostasis
GO:0043231	16515	7335	3	2	9029	3	2	false	0.9076389021005773	0.9330709312518292	0.0	intracellular membrane-bounded organelle
GO:0098771	16515	651	3	1	717	1	1	false	0.9079497907950491	0.9330709312518292	4.095764458482241E-95	inorganic ion homeostasis
GO:0048856	16515	4812	3	1	5265	1	1	false	0.9139601139625344	0.9355497229537754	0.0	anatomical structure development
GO:0033365	16515	1178	3	1	2012	3	1	false	0.9289280430281293	0.947142318381622	0.0	protein localization to organelle
GO:0006810	16515	4702	3	3	4792	3	1	false	0.9446963562444106	0.9583968827302523	1.9528703698435357E-193	transport
GO:0030154	16515	3328	3	1	3513	1	1	false	0.9473384571602879	0.9583968827302523	6.4067112836E-314	cell differentiation
GO:0030097	16515	780	3	1	816	1	1	false	0.9558823529413423	0.9632922936618178	1.2301592088236886E-63	hemopoiesis
GO:0032438	16515	24	3	1	25	1	1	false	0.9600000000000045	0.9637065637065683	0.04000000000000006	melanosome organization
GO:0007155	16515	1255	3	1	1260	1	1	false	0.9960317460319057	0.9960317460319057	3.808723211297523E-14	cell adhesion
GO:0000000	16515	14589	3	3	0	0	0	true	1.0	1.0	1.0	Gene Ontology
GO:0035646	16515	10	3	1	10	1	1	true	1.0	1.0	1.0	endosome to melanosome transport
GO:0005764	16515	673	3	1	673	1	1	true	1.0	1.0	1.0	lysosome
