## Supplementary File S5 for "PIGNON: A protein-protein interaction-guided functional enrichment analysis for quantitative proteomics": table-mcl2_cluster1096-Parent-Child-Union-Benjamini-Hochberg.txt

ID	Pop.total	Pop.term	Study.total	Study.term	Pop.family	Study.family	nparents	is.trivial	p	p.adjusted	p.min	name
GO:0055114	16515	1051	3	3	9406	3	1	false	0.0013915253053895407	0.08499509643663082	0.0	oxidation-reduction process
GO:0016491	16515	757	3	3	6524	3	2	false	0.0015567630007693135	0.08499509643663082	0.0	oxidoreductase activity
GO:0004720	16515	5	3	1	3059	1	2	false	0.0016345210853198234	0.08499509643663082	4.494736997776984E-16	protein-lysine 6-oxidase activity
GO:0061635	16515	11	3	1	3583	2	1	false	0.006131535277406588	0.23912987581885692	3.2442468026863883E-32	regulation of protein complex stability
GO:0018158	16515	12	3	1	4549	3	2	false	0.007894700503473908	0.2463146557083859	6.189450294894757E-36	protein oxidation
GO:0018057	16515	5	3	1	364	1	2	false	0.013736263736264447	0.33214888534095915	1.930434027224428E-11	peptidyl-lysine oxidation
GO:0038024	16515	60	3	1	12018	3	3	false	0.014904116649914832	0.33214888534095915	1.5642680703445017E-163	cargo receptor activity
GO:0042738	16515	19	3	1	958	1	2	false	0.01983298538622489	0.38083400056215166	3.2898342980329475E-40	exogenous drug catabolic process
GO:0006805	16515	98	3	1	8872	2	2	false	0.021971192340124134	0.38083400056215166	2.0034567781981838E-233	xenobiotic metabolic process
GO:0034754	16515	112	3	1	8869	2	2	false	0.025098444644051875	0.38476510067053105	2.7489327890116194E-260	cellular hormone metabolic process
GO:0019825	16515	33	3	1	1191	1	2	false	0.02770780856424266	0.38476510067053105	4.245283560802281E-65	oxygen binding
GO:1901568	16515	139	3	1	8995	2	1	false	0.030668954400114787	0.38476510067053105	6.9548093244486E-311	fatty acid derivative metabolic process
GO:0051341	16515	72	3	1	6099	3	3	false	0.035004869934811556	0.38476510067053105	2.6983361784591205E-169	regulation of oxidoreductase activity
GO:0046906	16515	122	3	1	3307	1	2	false	0.03689144239493324	0.38476510067053105	4.026957991791327E-226	tetrapyrrole binding
GO:0042573	16515	27	3	1	655	1	3	false	0.04122137404579857	0.38476510067053105	1.7155371301431702E-48	retinoic acid metabolic process
GO:0042737	16515	106	3	1	2428	1	2	false	0.04365733113669011	0.38476510067053105	1.7103175297653972E-188	drug catabolic process
GO:0030199	16515	40	3	1	883	1	2	false	0.04530011325028376	0.38476510067053105	2.9020432079450885E-70	collagen fibril organization
GO:0008144	16515	217	3	1	9221	2	1	false	0.0465151576817439	0.38476510067053105	0.0	drug binding
GO:0016638	16515	12	3	1	757	3	1	false	0.04686724319818304	0.38476510067053105	1.4765363039780964E-26	oxidoreductase activity, acting on the CH-NH2 group of donors
GO:0071466	16515	147	3	1	2980	1	2	false	0.04932885906032449	0.38476510067053105	1.3114068939732543E-253	cellular response to xenobiotic stimulus
GO:0008401	16515	8	3	1	153	1	2	false	0.05228758169934355	0.38842203548083776	1.6173317934831256E-13	retinoic acid 4-hydroxylase activity
GO:0042445	16515	191	3	1	9481	3	2	false	0.059233429990234544	0.41250979367949014	0.0	hormone metabolic process
GO:0010257	16515	61	3	1	991	1	1	false	0.061553985872861434	0.41250979367949014	5.805313574674308E-99	NADH dehydrogenase complex assembly
GO:0009410	16515	243	3	1	3829	1	1	false	0.06346304518146002	0.41250979367949014	0.0	response to xenobiotic stimulus
GO:0033108	16515	91	3	1	1372	1	2	false	0.06632653061227876	0.4138775510206195	9.067108671684076E-145	mitochondrial respiratory chain complex assembly
GO:0043235	16515	336	3	1	4639	1	1	false	0.07242940288843032	0.4345764173305819	0.0	receptor complex
GO:0060090	16515	370	3	1	9221	2	1	false	0.0786456972101133	0.4543973616584324	0.0	molecular adaptor activity
GO:0043062	16515	323	3	1	6509	2	1	false	0.09679194133567302	0.49055141579768213	0.0	extracellular structure organization
GO:0048037	16515	463	3	1	9221	2	1	false	0.09790692799977299	0.49055141579768213	0.0	cofactor binding
GO:0008391	16515	15	3	1	153	1	2	false	0.09803921568626917	0.49055141579768213	4.508804313440301E-21	arachidonic acid monooxygenase activity
GO:0006690	16515	94	3	1	934	1	2	false	0.10064239828689844	0.49055141579768213	8.465362205100822E-132	icosanoid metabolic process
GO:0043167	16515	2941	3	2	9221	2	1	false	0.10170291758441691	0.49055141579768213	0.0	ion binding
GO:0005507	16515	52	3	1	976	2	1	false	0.10377049180335583	0.49055141579768213	1.1375067421467176E-87	copper ion binding
GO:0031090	16515	3159	3	2	9284	2	2	false	0.11575460287305342	0.5311093543587156	0.0	organelle membrane
GO:0006720	16515	115	3	1	922	1	1	false	0.12472885032540043	0.5504519472214048	5.573338360738543E-150	isoprenoid metabolic process
GO:0017144	16515	582	3	1	8863	2	1	false	0.1270273724357088	0.5504519472214048	0.0	drug metabolic process
GO:0065008	16515	3583	3	2	9584	2	1	false	0.13974108034615118	0.5891786090270158	0.0	regulation of biological quality
GO:0003824	16515	6357	3	3	11969	3	1	false	0.14979141258093986	0.6149331674375427	0.0	catalytic activity
GO:0016712	16515	27	3	1	153	1	2	false	0.17647058823528444	0.7058823529411378	1.2874305691008785E-30	oxidoreductase activity, acting on paired donors, with incorporation or reduction of molecular oxygen, reduced flavin or flavoprotein as one donor, and incorporation of one atom of oxygen
GO:0097435	16515	629	3	1	6509	2	1	false	0.18394586361911666	0.7135336976325948	0.0	supramolecular fiber organization
GO:0031975	16515	1126	3	1	10934	2	1	false	0.19536630574851327	0.7135336976325948	0.0	envelope
GO:0044255	16515	922	3	1	8924	2	2	false	0.19596979747979448	0.7135336976325948	0.0	cellular lipid metabolic process
GO:0007005	16515	503	3	1	4814	2	1	false	0.1980757522877451	0.7135336976325948	0.0	mitochondrion organization
GO:0006082	16515	1019	3	1	9265	2	3	false	0.20788174802971307	0.7135336976325948	0.0	organic acid metabolic process
GO:0008395	16515	24	3	1	108	1	1	false	0.22222222222222368	0.7135336976325948	1.5523554852752928E-24	steroid hydroxylase activity
GO:0036094	16515	1120	3	1	9221	2	1	false	0.2281823462022756	0.7135336976325948	0.0	small molecule binding
GO:0006900	16515	613	3	1	2654	1	3	false	0.23097211755843658	0.7135336976325948	0.0	vesicle budding from membrane
GO:0010817	16515	444	3	1	3583	2	1	false	0.23251152029579059	0.7135336976325948	0.0	regulation of hormone levels
GO:0042493	16515	892	3	1	3829	1	1	false	0.23295899712695825	0.7135336976325948	0.0	response to drug
GO:0031967	16515	1126	3	1	9029	2	3	false	0.23387822912926962	0.7135336976325948	0.0	organelle envelope
GO:0005739	16515	1076	3	1	8452	2	2	false	0.23842032936731722	0.7135336976325948	0.0	mitochondrion
GO:0020037	16515	112	3	1	463	1	2	false	0.2419006479481939	0.7135336976325948	1.3035499055138525E-110	heme binding
GO:0006629	16515	1169	3	1	8996	2	2	false	0.24301972515317086	0.7135336976325948	0.0	lipid metabolic process
GO:0005506	16515	129	3	1	976	2	1	false	0.2469924337958982	0.7135336976325948	8.02023180457354E-165	iron ion binding
GO:0006897	16515	537	3	1	2131	1	3	false	0.25199436884102927	0.7147476643491012	0.0	endocytosis
GO:0005737	16515	6076	3	2	11683	2	2	false	0.27045341452748134	0.7329554159644828	0.0	cytoplasm
GO:0019866	16515	497	3	1	3303	2	2	false	0.2783362517743668	0.7329554159644828	0.0	organelle inner membrane
GO:0010324	16515	545	3	1	1951	1	1	false	0.27934392619166115	0.7329554159644828	0.0	membrane invagination
GO:0006631	16515	321	3	1	1129	1	2	false	0.2843224092117446	0.7329554159644828	7.325902166768504E-292	fatty acid metabolic process
GO:0042175	16515	976	3	1	6329	2	2	false	0.28466119975481663	0.7329554159644828	0.0	nuclear outer membrane-endoplasmic reticulum membrane network
GO:0033559	16515	92	3	1	321	1	1	false	0.28660436137072726	0.7329554159644828	6.177004511899913E-83	unsaturated fatty acid metabolic process
GO:0001676	16515	95	3	1	321	1	1	false	0.2959501557632554	0.7446487790172233	4.3282878892319795E-84	long-chain fatty acid metabolic process
GO:0018193	16515	1150	3	1	3764	1	1	false	0.3055260361314704	0.7451559086034875	0.0	peptidyl-amino acid modification
GO:0018205	16515	357	3	1	1150	1	1	false	0.3104347826086764	0.7451559086034875	1.6538706783194315E-308	peptidyl-lysine modification
GO:0008152	16515	9406	3	3	13878	3	1	false	0.311307534642788	0.7451559086034875	0.0	metabolic process
GO:0046914	16515	976	3	2	1729	2	1	false	0.31850459481991544	0.7451559086034875	0.0	transition metal ion binding
GO:0009607	16515	1277	3	1	7281	2	1	false	0.32003490946431834	0.7451559086034875	0.0	response to biotic stimulus
GO:0019369	16515	47	3	1	144	1	3	false	0.3263888888888894	0.7487745098039227	4.482228161010678E-39	arachidonic acid metabolic process
GO:0016020	16515	6329	3	2	10934	2	1	false	0.3350295766107691	0.7574581732069562	0.0	membrane
GO:0044419	16515	1871	3	1	13878	3	1	false	0.3523978954526857	0.7853438812945566	0.0	interspecies interaction between organisms
GO:0004497	16515	108	3	1	757	3	1	false	0.37026278855566663	0.8099250594360559	4.610120887548515E-134	monooxygenase activity
GO:0031966	16515	666	3	1	3192	2	2	false	0.37381156589356423	0.8099250594360559	0.0	mitochondrial membrane
GO:0019373	16515	18	3	1	47	1	1	false	0.3829787234042526	0.8104565294302057	2.1888312964548147E-13	epoxygenase P450 pathway
GO:0006952	16515	1379	3	1	3575	1	1	false	0.3857342657333946	0.8104565294302057	0.0	defense response
GO:0043169	16515	1836	3	2	2941	2	1	false	0.3896425622260604	0.8104565294302057	0.0	cation binding
GO:0006955	16515	1668	3	1	7504	2	2	false	0.3951768972576331	0.8111525785814574	0.0	immune response
GO:0044248	16515	2055	3	1	8923	2	2	false	0.40758748859335947	0.8257616652021309	0.0	cellular catabolic process
GO:0045087	16515	757	3	1	1772	1	2	false	0.42720090293460156	0.854401805869203	0.0	innate immune response
GO:0016192	16515	2128	3	1	4702	1	1	false	0.45257337303454787	0.8590455071363967	0.0	vesicle-mediated transport
GO:0002376	16515	2527	3	1	13878	3	1	false	0.45285703621140705	0.8590455071363967	0.0	immune system process
GO:0043933	16515	1711	3	1	6509	2	1	false	0.4566644189757515	0.8590455071363967	0.0	protein-containing complex subunit organization
GO:0070887	16515	2939	3	1	6418	1	2	false	0.4579308195697249	0.8590455071363967	0.0	cellular response to chemical stimulus
GO:0016705	16515	144	3	1	757	3	1	false	0.4694962229952178	0.8590455071363967	2.982668556425574E-159	oxidoreductase activity, acting on paired donors, with incorporation or reduction of molecular oxygen
GO:0005740	16515	703	3	1	1492	1	2	false	0.47117962466469165	0.8590455071363967	0.0	mitochondrial envelope
GO:0071840	16515	6683	3	2	13878	3	1	false	0.47234086918273366	0.8590455071363967	0.0	cellular component organization or biogenesis
GO:0044281	16515	1811	3	1	9406	3	1	false	0.4735763693187828	0.8590455071363967	0.0	small molecule metabolic process
GO:0065003	16515	1426	3	1	2900	1	2	false	0.49172413793162234	0.8709083660582947	0.0	protein-containing complex assembly
GO:0016043	16515	6509	3	2	12854	3	2	false	0.5095692309747943	0.8709083660582947	0.0	cellular component organization
GO:0061024	16515	1951	3	1	6509	2	1	false	0.5096665361329968	0.8709083660582947	0.0	membrane organization
GO:0043207	16515	1256	3	1	2462	1	2	false	0.5101543460606558	0.8709083660582947	0.0	response to external biotic stimulus
GO:0016050	16515	1460	3	1	4814	2	1	false	0.5146280616695884	0.8709083660582947	0.0	vesicle organization
GO:0005789	16515	960	3	1	3161	2	2	false	0.5152351242787352	0.8709083660582947	0.0	endoplasmic reticulum membrane
GO:0043412	16515	3949	3	1	7606	1	1	false	0.5191953720732142	0.8709083660582947	0.0	macromolecule modification
GO:0012505	16515	3456	3	1	10934	2	3	false	0.5322708642390094	0.8725237732979717	0.0	endomembrane system
GO:0005575	16515	11845	3	3	14589	3	1	false	0.5351899274240102	0.8725237732979717	0.0	cellular_component
GO:0050896	16515	7281	3	2	13878	3	1	false	0.5369377066449057	0.8725237732979717	0.0	response to stimulus
GO:0006996	16515	4814	3	2	6509	2	1	false	0.5469657491843531	0.878973940187394	0.0	organelle organization
GO:0003674	16515	11969	3	3	14589	3	1	false	0.5521759367843886	0.878973940187394	0.0	molecular_function
GO:0009605	16515	2447	3	1	7281	2	1	false	0.5592411605685275	0.8812284954413161	0.0	response to external stimulus
GO:1901363	16515	3236	3	1	9221	2	1	false	0.5787433240352801	0.88301939057552	0.0	heterocyclic compound binding
GO:0009056	16515	2357	3	1	9406	3	1	false	0.5791558615010455	0.88301939057552	0.0	catabolic process
GO:0065009	16515	3314	3	1	13061	3	2	false	0.5844247371006234	0.88301939057552	0.0	regulation of molecular function
GO:0098542	16515	941	3	1	1609	1	2	false	0.5848353014288356	0.88301939057552	0.0	defense response to other organism
GO:0097159	16515	3307	3	1	9221	2	1	false	0.5886795937170134	0.88301939057552	0.0	organic cyclic compound binding
GO:0032787	16515	558	3	1	923	1	1	false	0.604550379198336	0.8981891348089563	3.5374141163475025E-268	monocarboxylic acid metabolic process
GO:0005743	16515	445	3	1	717	1	2	false	0.620641562064029	0.9133970158678162	6.740170651128787E-206	mitochondrial inner membrane
GO:0022607	16515	2668	3	1	6683	2	2	false	0.6391015761751991	0.918953941498724	0.0	cellular component assembly
GO:0043227	16515	7507	3	2	9283	2	1	false	0.6539507789273495	0.918953941498724	0.0	membrane-bounded organelle
GO:0043231	16515	7335	3	2	9029	2	2	false	0.6599481570113728	0.918953941498724	0.0	intracellular membrane-bounded organelle
GO:0044267	16515	4687	3	1	7022	1	2	false	0.6674736542281041	0.918953941498724	0.0	cellular protein metabolic process
GO:0051707	16515	1254	3	1	1873	1	2	false	0.6695141484244481	0.918953941498724	0.0	response to other organism
GO:0032981	16515	61	3	1	91	1	2	false	0.6703296703296616	0.918953941498724	9.958354377469272E-25	mitochondrial respiratory chain complex I assembly
GO:0050790	16515	2225	3	1	7147	3	2	false	0.6734339373407194	0.918953941498724	0.0	regulation of catalytic activity
GO:0044085	16515	2890	3	1	6683	2	1	false	0.6779129683640159	0.918953941498724	0.0	cellular component biogenesis
GO:0005773	16515	3678	3	1	8452	2	2	false	0.6809885589101732	0.918953941498724	0.0	vacuole
GO:0005044	16515	41	3	1	60	1	1	false	0.683333333333336	0.918953941498724	4.890448577376493E-16	scavenger receptor activity
GO:0034622	16515	991	3	1	1426	1	1	false	0.6949509116407051	0.918953941498724	0.0	cellular protein-containing complex assembly
GO:0036211	16515	3764	3	1	5415	1	2	false	0.6951061865182656	0.918953941498724	0.0	protein modification process
GO:0043229	16515	9004	3	2	10673	2	2	false	0.711689257491939	0.9329707913339704	0.0	intracellular organelle
GO:0043226	16515	9283	3	2	10934	2	1	false	0.7207945543817764	0.9370329206963093	0.0	organelle
GO:0070330	16515	20	3	1	27	1	1	false	0.7407407407407403	0.9474537043721442	1.1260880826098149E-6	aromatase activity
GO:0006950	16515	3575	3	1	7281	2	1	false	0.7409573841884717	0.9474537043721442	0.0	response to stress
GO:0044237	16515	8863	3	2	13059	3	2	false	0.7566404482605247	0.9522796362425857	0.0	cellular metabolic process
GO:0071944	16515	5612	3	1	10934	2	1	false	0.7631083725987806	0.9522796362425857	0.0	cell periphery
GO:0065007	16515	9584	3	2	13878	3	1	false	0.7720556775335542	0.9522796362425857	0.0	biological regulation
GO:0032991	16515	4639	3	1	11845	3	1	false	0.774883797500698	0.9522796362425857	0.0	protein-containing complex
GO:0042221	16515	3829	3	1	7281	2	1	false	0.7752532936077461	0.9522796362425857	0.0	response to chemical
GO:0009987	16515	12841	3	3	13878	3	1	false	0.7921516040267216	0.9639613152785985	0.0	cellular process
GO:0006464	16515	3764	3	1	4687	1	2	false	0.8030723277178098	0.9639613152785985	0.0	cellular protein modification process
GO:0051179	16515	5875	3	1	13878	3	1	false	0.808261700330652	0.9639613152785985	0.0	localization
GO:0019222	16515	5105	3	1	11880	3	2	false	0.8145632003143042	0.9639613152785985	0.0	regulation of metabolic process
GO:0051234	16515	4792	3	1	5875	1	1	false	0.8156595744665065	0.9639613152785985	0.0	establishment of localization
GO:0019538	16515	5250	3	1	8935	2	3	false	0.8299343478638259	0.9734568290733598	0.0	protein metabolic process
GO:0051716	16515	5952	3	1	13037	3	2	false	0.8395267692835545	0.9773595224495112	0.0	cellular response to stimulus
GO:0140096	16515	3053	3	1	6357	3	1	false	0.8596624060430681	0.9829867674858076	0.0	catalytic activity, acting on a protein
GO:0008150	16515	13878	3	3	14589	3	1	false	0.8607945342954457	0.9829867674858076	0.0	biological_process
GO:0005488	16515	9221	3	2	11969	3	1	false	0.8660900684948571	0.9829867674858076	0.0	binding
GO:0006721	16515	100	3	1	115	1	1	false	0.8695652173912914	0.9829867674858076	4.1721842985738876E-19	terpenoid metabolic process
GO:0046872	16515	1729	3	2	1836	2	1	false	0.8868087834594549	0.9952674116523378	1.6689959932889248E-176	metal ion binding
GO:1901564	16515	6170	3	1	9003	2	2	false	0.9010049305309522	0.9985438878288649	0.0	organonitrogen compound metabolic process
GO:0016641	16515	11	3	1	12	1	1	false	0.9166666666666639	0.9985438878288649	0.08333333333333322	oxidoreductase activity, acting on the CH-NH2 group of donors, oxygen as acceptor
GO:0019752	16515	923	3	1	1006	1	1	false	0.9174950298205091	0.9985438878288649	7.788489199683524E-124	carboxylic acid metabolic process
GO:0044260	16515	6589	3	1	9167	2	2	false	0.9209339127697014	0.9985438878288649	0.0	cellular macromolecule metabolic process
GO:0008392	16515	14	3	1	15	1	1	false	0.9333333333333331	0.9985438878288649	0.06666666666666664	arachidonic acid epoxygenase activity
GO:0016101	16515	94	3	1	100	1	1	false	0.9399999999999971	0.9985438878288649	8.388892971482959E-10	diterpenoid metabolic process
GO:0050789	16515	8917	3	1	13878	3	2	false	0.9543376509749695	0.9985438878288649	0.0	regulation of biological process
GO:0005622	16515	10525	3	2	11845	3	1	false	0.9655311321890564	0.9985438878288649	0.0	intracellular
GO:0001523	16515	91	3	1	94	1	1	false	0.9680851063830017	0.9985438878288649	7.460236937125096E-6	retinoid metabolic process
GO:0043170	16515	7606	3	1	8995	2	1	false	0.9761692527317063	0.9985438878288649	0.0	macromolecule metabolic process
GO:0006810	16515	4702	3	1	4792	1	1	false	0.9812186978288634	0.9985438878288649	1.9528703698435357E-193	transport
GO:0005886	16515	5537	3	1	6400	2	2	false	0.9818353942035054	0.9985438878288649	0.0	plasma membrane
GO:0110165	16515	10934	3	2	11845	3	1	false	0.9831796041702436	0.9985438878288649	0.0	cellular anatomical entity
GO:0044238	16515	8708	3	2	9406	3	1	false	0.9843155035943677	0.9985438878288649	0.0	primary metabolic process
GO:0043436	16515	1006	3	1	1019	1	1	false	0.9872423945044301	0.9985438878288649	5.264971687837605E-30	oxoacid metabolic process
GO:0071704	16515	8995	3	2	9406	3	1	false	0.9944511276443635	0.9985438878288649	0.0	organic substance metabolic process
GO:0006807	16515	8339	3	1	9406	3	1	false	0.9985438878288648	0.9985438878288649	0.0	nitrogen compound metabolic process
GO:0000000	16515	14589	3	3	0	0	0	true	1.0	1.0	1.0	Gene Ontology
GO:0030198	16515	323	3	1	323	1	1	true	1.0	1.0	1.0	extracellular matrix organization
