## Supplementary File S5 for "PIGNON: A protein-protein interaction-guided functional enrichment analysis for quantitative proteomics": table-mcl2_cluster1097-Parent-Child-Union-Benjamini-Hochberg.txt

ID	Pop.total	Pop.term	Study.total	Study.term	Pop.family	Study.family	nparents	is.trivial	p	p.adjusted	p.min	name
GO:1903020	16515	15	3	2	2976	2	4	false	2.3719165085304525E-5	0.005775177732803114	1.0650096543788993E-40	positive regulation of glycoprotein metabolic process
GO:1903018	16515	32	3	2	5068	2	3	false	3.862995138998738E-5	0.005775177732803114	8.090821920011199E-84	regulation of glycoprotein metabolic process
GO:0016874	16515	155	3	2	6357	2	1	false	5.907671241013992E-4	0.058879790035439444	9.95913586E-316	ligase activity
GO:0007033	16515	150	3	2	4814	2	1	false	9.646184845403576E-4	0.07210523171939173	2.5103436758205805E-289	vacuole organization
GO:0019068	16515	36	3	2	865	2	2	false	0.0016859344894031006	0.07467841616971554	1.4410544643943453E-64	virion assembly
GO:0048208	16515	64	3	2	1435	2	4	false	0.0019593836105731566	0.07467841616971554	4.8331488906094367E-113	COPII vesicle coating
GO:0009100	16515	339	3	2	7476	2	3	false	0.0020503873263939382	0.07467841616971554	0.0	glycoprotein metabolic process
GO:0006901	16515	68	3	2	1460	2	2	false	0.0021388265560041224	0.07467841616971554	8.068134544526177E-119	vesicle coating
GO:0048194	16515	77	3	2	1614	2	3	false	0.0022478453027673572	0.07467841616971554	8.982841650563672E-134	Golgi vesicle budding
GO:0006888	16515	196	3	2	6555	3	3	false	0.0026162282635014507	0.07822522507869337	0.0	endoplasmic reticulum to Golgi vesicle-mediated transport
GO:0006903	16515	418	3	2	12903	3	3	false	0.0030736046155359457	0.08354616182229525	0.0	vesicle targeting
GO:0061919	16515	485	3	2	12841	3	1	false	0.004164027017016106	0.10375367317398465	0.0	process utilizing autophagic mechanism
GO:0097367	16515	811	3	2	9221	2	1	false	0.007726751231141807	0.16421816984302184	0.0	carbohydrate derivative binding
GO:0043687	16515	342	3	2	3764	2	1	false	0.008233730577060882	0.16421816984302184	0.0	post-translational protein modification
GO:0000407	16515	31	3	1	10934	3	2	false	0.00848226037558411	0.16421816984302184	5.387129802351179E-92	phagophore assembly site
GO:0051904	16515	21	3	1	4702	2	3	false	0.008913368206481012	0.16421816984302184	4.072240645420363E-58	pigment granule transport
GO:0035459	16515	22	3	1	4702	2	2	false	0.009336819021175155	0.16421816984302184	1.9138922067717456E-60	vesicle cargo loading
GO:0001882	16515	386	3	2	3769	2	4	false	0.010464319774820926	0.1738239784817476	0.0	nucleoside binding
GO:0033059	16515	48	3	1	12844	3	2	false	0.01117048034371627	0.17578808540900867	8.212639009469201E-137	cellular pigmentation
GO:0000045	16515	88	3	2	774	2	6	false	0.012796213283591235	0.19130338858968896	1.962705156146921E-118	autophagosome assembly
GO:0090110	16515	13	3	1	1917	2	4	false	0.013520386215842627	0.19163839213697229	1.3737326064324779E-33	COPII-coated vesicle cargo loading
GO:0048207	16515	64	3	2	524	2	2	false	0.014712536306983886	0.19163839213697229	6.441615747202251E-84	vesicle targeting, rough ER to cis-Golgi
GO:0036094	16515	1120	3	2	9221	2	1	false	0.0147414147797671	0.19163839213697229	0.0	small molecule binding
GO:0006890	16515	83	3	2	665	2	1	false	0.015413533834588409	0.19202694235591392	4.191679366142009E-108	retrograde vesicle-mediated transport, Golgi to endoplasmic reticulum
GO:0019787	16515	523	3	2	3955	2	2	false	0.01745778091535952	0.20879505974769988	0.0	ubiquitin-like protein transferase activity
GO:0070925	16515	771	3	2	5515	2	2	false	0.019522382817781306	0.21163932318099923	0.0	organelle assembly
GO:0043473	16515	92	3	1	13878	3	1	false	0.019757458692980175	0.21163932318099923	1.3551151082350775E-239	pigmentation
GO:0034045	16515	16	3	1	1583	2	2	false	0.020118947125498336	0.21163932318099923	1.4519605532447124E-38	phagophore assembly site membrane
GO:0051656	16515	691	3	2	4820	2	2	false	0.02052689087708688	0.21163932318099923	0.0	establishment of organelle localization
GO:0051649	16515	801	3	2	5310	2	3	false	0.022730828046954473	0.2265505862013129	0.0	establishment of localization in cell
GO:0046467	16515	124	3	1	4684	1	3	false	0.026473099914622846	0.2521876647337033	5.429282500151616E-248	membrane lipid biosynthetic process
GO:0019777	16515	88	3	2	523	2	1	false	0.028043339706823656	0.2521876647337033	2.586240819611921E-102	Atg12 transferase activity
GO:0030133	16515	367	3	2	3629	3	2	false	0.02855315975735892	0.2521876647337033	0.0	transport vesicle
GO:0005794	16515	859	3	2	8452	3	3	false	0.028862246663505564	0.2521876647337033	0.0	Golgi apparatus
GO:0051443	16515	32	3	1	1084	1	4	false	0.02952029520294186	0.2521876647337033	3.16159177613148E-62	positive regulation of ubiquitin-protein transferase activity
GO:0012505	16515	3456	3	3	10934	3	3	false	0.03155920671468904	0.26211674465811174	0.0	endomembrane system
GO:0051668	16515	79	3	1	7082	3	2	false	0.033097827732222654	0.2674662295117452	9.527088229646306E-188	localization within membrane
GO:0032482	16515	71	3	2	376	2	1	false	0.035248226950350244	0.27734789100407164	1.445344290368347E-78	Rab protein signal transduction
GO:0051438	16515	51	3	1	1398	1	3	false	0.0364806866952655	0.2796852646637022	1.4815647143987795E-94	regulation of ubiquitin-protein transferase activity
GO:1901135	16515	1073	3	2	8995	3	1	false	0.03926765803944918	0.2871168090847398	0.0	carbohydrate derivative metabolic process
GO:0031090	16515	3159	3	3	9284	3	2	false	0.03937053234941248	0.2871168090847398	0.0	organelle membrane
GO:0005793	16515	120	3	1	8452	3	2	false	0.0419964947707872	0.28807707747890055	9.09653055930392E-273	endoplasmic reticulum-Golgi intermediate compartment
GO:0005623	16515	1465	3	2	11845	3	1	false	0.04208633156610349	0.28807707747890055	0.0	cell
GO:1901265	16515	685	3	2	3307	2	2	false	0.042855802216772404	0.28807707747890055	0.0	nucleoside phosphate binding
GO:0007264	16515	521	3	2	2462	2	1	false	0.044713781952117226	0.28807707747890055	0.0	small GTPase mediated signal transduction
GO:0008233	16515	1074	3	2	5075	2	3	false	0.04475251984904702	0.28807707747890055	0.0	peptidase activity
GO:1904668	16515	12	3	1	265	1	3	false	0.04528301886792082	0.28807707747890055	5.142210045272632E-21	positive regulation of ubiquitin protein ligase activity
GO:0030252	16515	11	3	1	223	1	1	false	0.049327354260091966	0.30271109913638755	7.562005621595117E-19	growth hormone secretion
GO:0044419	16515	1871	3	2	13878	3	1	false	0.04960817343706685	0.30271109913638755	0.0	interspecies interaction between organisms
GO:0007030	16515	127	3	1	4903	2	2	false	0.051139224579510985	0.30301063514814625	3.2001585499126877E-255	Golgi organization
GO:0030148	16515	89	3	1	1722	1	3	false	0.05168408826941625	0.30301063514814625	1.6433882315367192E-151	sphingolipid biosynthetic process
GO:0006900	16515	613	3	2	2654	2	3	false	0.053281166960178955	0.306366710021029	0.0	vesicle budding from membrane
GO:0035639	16515	360	3	2	1526	2	2	false	0.055535741142688076	0.3079301852590831	0.0	purine ribonucleoside triphosphate binding
GO:0006914	16515	485	3	2	2055	2	2	false	0.05561280937789461	0.3079301852590831	0.0	autophagy
GO:0044088	16515	37	3	1	1271	2	2	false	0.05739668064703785	0.31202922751753304	3.2743920272299767E-72	regulation of vacuole organization
GO:0061650	16515	129	3	2	523	2	1	false	0.060482187204684915	0.31957047069813727	3.2239330477825634E-126	ubiquitin-like protein conjugating enzyme activity
GO:0019786	16515	88	3	2	355	2	1	false	0.06092146096921012	0.31957047069813727	9.372041129483989E-86	Atg8-specific protease activity
GO:1903322	16515	127	3	1	2016	1	3	false	0.06299603174597884	0.32416442783145016	3.7109557057516777E-205	positive regulation of protein modification by small protein conjugation or removal
GO:0042175	16515	976	3	2	6329	3	2	false	0.06396555599349685	0.32416442783145016	0.0	nuclear outer membrane-endoplasmic reticulum membrane network
GO:0061660	16515	88	3	2	341	2	2	false	0.06603415559771773	0.3273240371913175	5.516787924231338E-84	Atg12 ligase activity
GO:0006665	16515	141	3	1	6173	3	2	false	0.06698154806580324	0.3273240371913175	3.296672600646408E-291	sphingolipid metabolic process
GO:0043933	16515	1711	3	2	6509	2	1	false	0.06906918065173664	0.3273240371913175	0.0	protein-containing complex subunit organization
GO:0033116	16515	67	3	1	1906	2	2	false	0.06908643240160987	0.3273240371913175	2.0112641133126815E-125	endoplasmic reticulum-Golgi intermediate compartment membrane
GO:0051247	16515	1579	3	2	5964	2	4	false	0.0700626701680412	0.3273240371913175	0.0	positive regulation of protein metabolic process
GO:1905037	16515	91	3	2	339	2	2	false	0.07147719537099045	0.3287950987065561	4.680145493990937E-85	autophagosome organization
GO:0046907	16515	1873	3	2	11294	3	3	false	0.07336221319805031	0.3323530567608643	0.0	intracellular transport
GO:0050839	16515	471	3	1	5904	1	1	false	0.07977642276403751	0.3543417366946392	0.0	cell adhesion molecule binding
GO:1904666	16515	22	3	1	273	1	2	false	0.08058608058607179	0.3543417366946392	6.803208806320856E-33	regulation of ubiquitin protein ligase activity
GO:0005773	16515	3678	3	3	8452	3	2	false	0.08236762780540667	0.3569263871567622	0.0	vacuole
GO:0051905	16515	22	3	1	505	2	2	false	0.085313531353137	0.3618925973853474	6.024132810820945E-39	establishment of pigment granule localization
GO:0051640	16515	807	3	2	2730	2	1	false	0.08730565879673775	0.3618925973853474	0.0	organelle localization
GO:0051875	16515	24	3	1	533	2	2	false	0.0881095797655836	0.3618925973853474	3.797698843744374E-42	pigment granule localization
GO:1903320	16515	217	3	1	2456	1	2	false	0.08835504885996776	0.3618925973853474	8.50003E-318	regulation of protein modification by small protein conjugation or removal
GO:0061024	16515	1951	3	2	6509	2	1	false	0.0898111101987478	0.36288543174899446	0.0	membrane organization
GO:0016050	16515	1460	3	2	4814	2	1	false	0.09193612611435406	0.3665186894425582	0.0	vesicle organization
GO:0006508	16515	1639	3	2	5250	2	1	false	0.09742198514034532	0.37881840773215814	0.0	proteolysis
GO:0048193	16515	665	3	2	2128	2	1	false	0.09755524212500394	0.37881840773215814	0.0	Golgi vesicle transport
GO:0048770	16515	105	3	1	2016	2	1	false	0.10147849462357343	0.384926232376464	1.8178611150336747E-178	pigment granule
GO:0043167	16515	2941	3	2	9221	2	1	false	0.10170291758441691	0.384926232376464	0.0	ion binding
GO:0009914	16515	269	3	1	4834	2	2	false	0.108209223223696	0.3940848824080032	0.0	hormone transport
GO:0000139	16515	665	3	2	2012	2	2	false	0.10913138770551323	0.3940848824080032	0.0	Golgi membrane
GO:0032637	16515	75	3	1	686	1	1	false	0.1093294460641651	0.3940848824080032	3.1217561310637657E-102	interleukin-8 production
GO:0010604	16515	2560	3	2	7739	2	3	false	0.1093948001333253	0.3940848824080032	0.0	positive regulation of macromolecule metabolic process
GO:0034446	16515	97	3	1	866	1	2	false	0.11200923787528988	0.39869954910371036	2.956497013724021E-131	substrate adhesion-dependent cell spreading
GO:0001816	16515	686	3	1	6028	1	1	false	0.11380225613827476	0.40031617159228416	0.0	cytokine production
GO:0090114	16515	69	3	2	200	2	2	false	0.11788944723617151	0.40904532721286013	1.838157867631935E-55	COPII-coated vesicle budding
GO:0035556	16515	2462	3	2	11378	3	2	false	0.12017612914321155	0.40904532721286013	0.0	intracellular signal transduction
GO:0008610	16515	616	3	1	5059	1	2	false	0.12176319430752042	0.40904532721286013	0.0	lipid biosynthetic process
GO:1901363	16515	3236	3	2	9221	2	1	false	0.12313282823111685	0.40904532721286013	0.0	heterocyclic compound binding
GO:0010817	16515	444	3	1	3583	1	1	false	0.12391850404698873	0.40904532721286013	0.0	regulation of hormone levels
GO:0072606	16515	29	3	1	232	1	2	false	0.12499999999999398	0.40904532721286013	1.382255443058903E-37	interleukin-8 secretion
GO:0097708	16515	2016	3	2	9006	3	2	false	0.12786157363084366	0.40904532721286013	0.0	intracellular vesicle
GO:0019058	16515	310	3	2	865	2	1	false	0.12817116249201302	0.40904532721286013	2.7186111839671737E-244	viral life cycle
GO:0097159	16515	3307	3	2	9221	2	1	false	0.12859618982611656	0.40904532721286013	0.0	organic cyclic compound binding
GO:0044248	16515	2055	3	2	8923	3	2	false	0.13465671604800591	0.41777123220406837	0.0	cellular catabolic process
GO:0071944	16515	5612	3	3	10934	3	1	false	0.1351769837443055	0.41777123220406837	0.0	cell periphery
GO:0031398	16515	111	3	1	819	1	3	false	0.13553113553108573	0.41777123220406837	1.8422163120103886E-140	positive regulation of protein ubiquitination
GO:0051246	16515	2575	3	2	6895	2	4	false	0.13943770507670464	0.42049266151099124	0.0	regulation of protein metabolic process
GO:0010256	16515	473	3	1	6509	2	1	false	0.1400668527317398	0.42049266151099124	0.0	endomembrane system organization
GO:0005737	16515	6076	3	3	11683	3	2	false	0.14063299716086664	0.42049266151099124	0.0	cytoplasm
GO:0045184	16515	1978	3	2	5129	2	2	false	0.14867989338309098	0.44015136754004164	0.0	establishment of protein localization
GO:0016817	16515	1312	3	2	3358	2	1	false	0.15258241825460175	0.44727591233456787	0.0	hydrolase activity, acting on acid anhydrides
GO:0098805	16515	1574	3	2	6329	3	1	false	0.15474155855219945	0.44920122336997703	0.0	whole membrane
GO:0009056	16515	2357	3	2	9406	3	1	false	0.15687845219816113	0.45102555006971323	0.0	catabolic process
GO:0022607	16515	2668	3	2	6683	2	2	false	0.1593422364830566	0.4537459876993707	0.0	cellular component assembly
GO:0030658	16515	192	3	1	2267	2	4	false	0.16224808848378822	0.4576620609118177	8.308321064940812E-285	transport vesicle membrane
GO:0044087	16515	839	3	1	9710	2	2	false	0.16535370846600256	0.4620631666479884	0.0	regulation of cellular component biogenesis
GO:1902115	16515	175	3	1	1973	2	3	false	0.16956858769869615	0.46747744161201554	7.218153431435595E-256	regulation of organelle assembly
GO:0050663	16515	199	3	1	1164	1	3	false	0.17096219931268325	0.46747744161201554	1.9025777468356598E-230	cytokine secretion
GO:0099111	16515	440	3	1	4764	2	2	false	0.17620607209901132	0.46747744161201554	0.0	microtubule-based transport
GO:0048471	16515	689	3	1	10934	3	2	false	0.17739628868628074	0.46747744161201554	0.0	perinuclear region of cytoplasm
GO:2000785	16515	33	3	1	354	2	4	false	0.17799010899312492	0.46747744161201554	3.0911895026883726E-47	regulation of autophagosome assembly
GO:0031325	16515	2641	3	2	9799	3	4	false	0.17873568677232038	0.46747744161201554	0.0	positive regulation of cellular metabolic process
GO:0031982	16515	2029	3	2	7507	3	1	false	0.17963028025434177	0.46747744161201554	0.0	vesicle
GO:0009893	16515	2828	3	2	10458	3	3	false	0.17979901600462136	0.46747744161201554	0.0	positive regulation of metabolic process
GO:0042742	16515	217	3	1	1189	1	2	false	0.1825063078217591	0.4704257417129825	1.4317994561909391E-244	defense response to bacterium
GO:0044085	16515	2890	3	2	6683	2	1	false	0.18696807308865288	0.477807297893224	0.0	cellular component biogenesis
GO:0016020	16515	6329	3	3	10934	3	1	false	0.19390158536551774	0.4864425162690854	0.0	membrane
GO:0007017	16515	896	3	1	12841	3	1	false	0.19507704564466383	0.4864425162690854	0.0	microtubule-based process
GO:0006643	16515	180	3	1	922	1	1	false	0.19522776572672323	0.4864425162690854	6.118045286453198E-197	membrane lipid metabolic process
GO:0016740	16515	2841	3	2	6357	2	1	false	0.19968869270163794	0.4934456125437169	0.0	transferase activity
GO:0072384	16515	77	3	1	718	2	2	false	0.2031172907852827	0.49777412134648	1.1929162407887686E-105	organelle transport along microtubule
GO:0016192	16515	2128	3	2	4702	2	1	false	0.2047699562729667	0.49777412134648	0.0	vesicle-mediated transport
GO:0051173	16515	2492	3	2	8444	3	3	false	0.20985071049707316	0.5060109874082651	0.0	positive regulation of nitrogen compound metabolic process
GO:0099518	16515	64	3	1	570	2	2	false	0.21212962106505848	0.5074140535876199	2.1081591228683625E-86	vesicle cytoskeletal trafficking
GO:0071705	16515	2183	3	2	4702	2	1	false	0.21549421007885589	0.5082669105353542	0.0	nitrogen compound transport
GO:0051641	16515	2730	3	2	5875	2	1	false	0.21588594527755847	0.5082669105353542	0.0	cellular localization
GO:0005789	16515	960	3	2	3161	3	2	false	0.22060120171469133	0.5153106196304118	0.0	endoplasmic reticulum membrane
GO:0006886	16515	1362	3	2	2870	2	3	false	0.22512451375523562	0.5210404661865955	0.0	intracellular protein transport
GO:0033036	16515	2808	3	2	5875	2	1	false	0.22840084324133064	0.5210404661865955	0.0	macromolecule localization
GO:0007018	16515	540	3	1	2358	1	2	false	0.2290076335878426	0.5210404661865955	0.0	microtubule-based movement
GO:0140096	16515	3053	3	2	6357	2	1	false	0.23060845895344076	0.5210404661865955	0.0	catalytic activity, acting on a protein
GO:0044403	16515	901	3	2	1871	2	1	false	0.23176716388902074	0.5210404661865955	0.0	symbiotic process
GO:0031396	16515	193	3	1	826	1	2	false	0.2336561743341094	0.5213671352679008	2.883176908307371E-194	regulation of protein ubiquitination
GO:0043168	16515	1438	3	2	2941	2	1	false	0.23898646163589304	0.5293107557713483	0.0	anion binding
GO:0065003	16515	1426	3	2	2900	2	2	false	0.24170641481586583	0.5313986619848814	0.0	protein-containing complex assembly
GO:0031589	16515	308	3	1	1255	1	1	false	0.245418326693309	0.5356210195715284	7.269762113801913E-303	cell-substrate adhesion
GO:0022610	16515	1260	3	1	13878	3	1	false	0.24840904693537902	0.5382196016933213	0.0	biological adhesion
GO:0031329	16515	772	3	1	5738	2	3	false	0.2510021444819841	0.5387489794940632	0.0	regulation of cellular catabolic process
GO:0032989	16515	1057	3	1	7814	2	3	false	0.2522570472547453	0.5387489794940632	0.0	cellular component morphogenesis
GO:0023061	16515	600	3	1	2361	1	2	false	0.2541296060990511	0.538898951940541	0.0	signal release
GO:0031410	16515	2016	3	2	6076	3	2	false	0.2571766554641185	0.5415198590406439	0.0	cytoplasmic vesicle
GO:0032553	16515	508	3	2	984	2	2	false	0.26627050095535276	0.5567474110884648	4.045169191954127E-295	ribonucleotide binding
GO:0043412	16515	3949	3	2	7606	2	1	false	0.2695310097224153	0.5596511937986262	0.0	macromolecule modification
GO:0016787	16515	3358	3	2	6357	2	1	false	0.27899468710485265	0.5660327665388806	0.0	hydrolase activity
GO:0044255	16515	922	3	1	8924	3	2	false	0.2790583254679458	0.5660327665388806	0.0	cellular lipid metabolic process
GO:0009894	16515	925	3	1	6072	2	2	false	0.2814914269846535	0.5660327665388806	0.0	regulation of catabolic process
GO:0071702	16515	2495	3	2	4702	2	1	false	0.2815101920903667	0.5660327665388806	0.0	organic substance transport
GO:0003824	16515	6357	3	2	11969	2	1	false	0.28206984018158265	0.5660327665388806	0.0	catalytic activity
GO:0140352	16515	1405	3	1	13247	3	2	false	0.285650260667462	0.5693961862638076	0.0	export from cell
GO:0044093	16515	1894	3	1	11969	2	2	false	0.2914548105110375	0.5739907326350964	0.0	positive regulation of molecular function
GO:0048522	16515	4621	3	2	12886	3	3	false	0.29354775688742146	0.5739907326350964	0.0	positive regulation of cellular process
GO:0007165	16515	4610	3	2	12851	3	5	false	0.2937143213818386	0.5739907326350964	0.0	signal transduction
GO:0055114	16515	1051	3	1	9406	3	1	false	0.29917915348211505	0.580873810981509	0.0	oxidation-reduction process
GO:0023052	16515	5095	3	2	13878	3	1	false	0.3053701129467339	0.5890687985230544	0.0	signaling
GO:0008152	16515	9406	3	3	13878	3	1	false	0.311307534642788	0.5931669847246825	0.0	metabolic process
GO:0044237	16515	8863	3	3	13059	3	2	false	0.31258291817970607	0.5931669847246825	0.0	cellular metabolic process
GO:0051650	16515	503	3	2	897	2	3	false	0.31417472925639695	0.5931669847246825	2.696098455078724E-266	establishment of vesicle localization
GO:0040011	16515	1650	3	1	13878	3	1	false	0.31597343074473105	0.5931669847246825	0.0	locomotion
GO:0003924	16515	723	3	2	1279	2	1	false	0.31935527682642156	0.5931669847246825	0.0	GTPase activity
GO:0009607	16515	1277	3	1	7281	2	1	false	0.32003490946431834	0.5931669847246825	0.0	response to biotic stimulus
GO:1901564	16515	6170	3	3	9003	3	2	false	0.3218305584758921	0.5931669847246825	0.0	organonitrogen compound metabolic process
GO:0048518	16515	5275	3	2	13878	3	2	false	0.32358231885316724	0.5931669847246825	0.0	positive regulation of biological process
GO:0019783	16515	355	3	2	622	2	1	false	0.32534911536738437	0.5931669847246825	9.176914798745161E-184	ubiquitin-like protein-specific protease activity
GO:0060255	16515	4602	3	2	7947	2	2	false	0.3353104387060816	0.60762315862496	0.0	regulation of macromolecule metabolic process
GO:0000904	16515	692	3	1	2048	1	2	false	0.33789062500004996	0.6086102221386442	0.0	cell morphogenesis involved in differentiation
GO:0006629	16515	1169	3	1	8996	3	2	false	0.34140864457578435	0.611264579210536	0.0	lipid metabolic process
GO:0051347	16515	662	3	1	3461	2	3	false	0.3460072851404086	0.6126593406597121	0.0	positive regulation of transferase activity
GO:0007154	16515	5113	3	2	12841	3	1	false	0.34936650683767567	0.6126593406597121	0.0	cell communication
GO:0016236	16515	289	3	2	485	2	1	false	0.3545710147396994	0.6126593406597121	2.1377386003569152E-141	macroautophagy
GO:0008234	16515	622	3	2	1042	2	1	false	0.35609308191397177	0.6126593406597121	3.040490279962583E-304	cysteine-type peptidase activity
GO:0009306	16515	519	3	1	2617	2	4	false	0.35736784538553573	0.6126593406597121	0.0	protein secretion
GO:0070727	16515	2015	3	2	3370	2	2	false	0.35744037316996113	0.6126593406597121	0.0	cellular macromolecule localization
GO:0002790	16515	542	3	1	2726	2	2	false	0.3581788687921941	0.6126593406597121	0.0	peptide secretion
GO:0048199	16515	405	3	2	676	2	2	false	0.3585798816570221	0.6126593406597121	6.523698570797862E-197	vesicle targeting, to, from or within Golgi
GO:0071692	16515	525	3	1	2531	2	1	false	0.3718944378238589	0.6279856936295991	0.0	protein localization to extracellular region
GO:0043085	16515	1381	3	1	6623	2	3	false	0.37357764940129584	0.6279856936295991	0.0	positive regulation of catalytic activity
GO:0000166	16515	685	3	2	1120	2	2	false	0.37385101493668443	0.6279856936295991	4.9E-324	nucleotide binding
GO:0048468	16515	1897	3	1	5006	1	3	false	0.3789452656821435	0.6319875935068111	0.0	cell development
GO:0031323	16515	4758	3	2	11275	3	3	false	0.383932486952778	0.6319875935068111	0.0	regulation of cellular metabolic process
GO:0006952	16515	1379	3	1	3575	1	1	false	0.3857342657333946	0.6319875935068111	0.0	defense response
GO:0051179	16515	5875	3	2	13878	3	1	false	0.38589105521049927	0.6319875935068111	0.0	localization
GO:0030072	16515	223	3	1	574	1	2	false	0.3885017421602583	0.6319875935068111	8.433317105972581E-166	peptide hormone secretion
GO:0033043	16515	1180	3	1	5370	2	2	false	0.3912251621735219	0.6319875935068111	0.0	regulation of organelle organization
GO:0005769	16515	339	3	1	865	1	1	false	0.3919075144510192	0.6319875935068111	1.0317500152976027E-250	early endosome
GO:0051128	16515	2242	3	1	10141	2	2	false	0.39330487463680897	0.6319875935068111	0.0	regulation of cellular component organization
GO:0019222	16515	5105	3	2	11880	3	2	false	0.3952564548019187	0.6319875935068111	0.0	regulation of metabolic process
GO:0006928	16515	2076	3	1	12841	3	1	false	0.41084984678198044	0.6513600381370076	0.0	movement of cell or subcellular component
GO:0051648	16515	518	3	2	807	2	1	false	0.4117292548759011	0.6513600381370076	8.105257218839552E-228	vesicle localization
GO:0061659	16515	341	3	2	523	2	1	false	0.42467931107750684	0.6657622591669858	4.59558000573742E-146	ubiquitin-like protein ligase activity
GO:0051338	16515	966	3	1	3980	2	2	false	0.4265634531030445	0.6657622591669858	0.0	regulation of transferase activity
GO:0046879	16515	261	3	1	608	1	2	false	0.42927631578949466	0.6657622591669858	1.288043533008145E-179	hormone secretion
GO:0051674	16515	1451	3	1	5875	2	1	false	0.4329906185947071	0.6657622591669858	0.0	localization of cell
GO:0051716	16515	5952	3	2	13037	3	2	false	0.4349792601163406	0.6657622591669858	0.0	cellular response to stimulus
GO:0030705	16515	465	3	1	1873	2	1	false	0.43499390803127924	0.6657622591669858	0.0	cytoskeleton-dependent intracellular transport
GO:0047496	16515	43	3	1	98	1	2	false	0.4387755102040758	0.6657622591669858	8.136898935330265E-29	vesicle transport along microtubule
GO:0006897	16515	537	3	1	2131	2	3	false	0.4405760702179556	0.6657622591669858	0.0	endocytosis
GO:0009617	16515	553	3	1	1254	1	1	false	0.4409888357257984	0.6657622591669858	0.0	response to bacterium
GO:0065009	16515	3314	3	1	13061	2	2	false	0.44309929623488353	0.6657622591669858	0.0	regulation of molecular function
GO:0044267	16515	4687	3	2	7022	2	2	false	0.4454894664174202	0.6660067522940432	0.0	cellular protein metabolic process
GO:0009653	16515	2361	3	1	5265	1	2	false	0.448433048434521	0.6670720471737401	0.0	anatomical structure morphogenesis
GO:0035592	16515	519	3	1	1984	2	2	false	0.4548521302037949	0.6732712224303697	0.0	establishment of protein localization to extracellular region
GO:0012506	16515	733	3	1	3955	3	2	false	0.4594172721544516	0.676678642237345	0.0	vesicle membrane
GO:0061651	16515	88	3	2	129	2	2	false	0.4636627906976789	0.679367903502536	1.247332949956783E-34	Atg12 conjugating enzyme activity
GO:0032270	16515	1481	3	1	5504	2	4	false	0.46578735858869524	0.679367903502536	0.0	positive regulation of cellular protein metabolic process
GO:0071840	16515	6683	3	2	13878	3	1	false	0.47234086918273366	0.6855821353671717	0.0	cellular component organization or biogenesis
GO:0010324	16515	545	3	1	1951	2	1	false	0.4807580596402746	0.6944283083692855	0.0	membrane invagination
GO:0036211	16515	3764	3	2	5415	2	2	false	0.483133465065599	0.6945043560317986	0.0	protein modification process
GO:0070647	16515	1066	3	1	3764	2	1	false	0.4862651133873587	0.6956615736977046	0.0	protein modification by small protein conjugation or removal
GO:0031401	16515	1143	3	1	3972	2	3	false	0.49277199271667177	0.7016134562965946	0.0	positive regulation of protein modification process
GO:0016043	16515	6509	3	2	12854	3	2	false	0.5095692309747943	0.7195101390195099	0.0	cellular component organization
GO:0043207	16515	1256	3	1	2462	1	2	false	0.5101543460606558	0.7195101390195099	0.0	response to external biotic stimulus
GO:1901566	16515	1676	3	1	7864	3	2	false	0.5128356309206556	0.7198960265036434	0.0	organonitrogen compound biosynthetic process
GO:0051171	16515	4412	3	2	8635	3	2	false	0.5164150290995193	0.7215331481343751	0.0	regulation of nitrogen compound metabolic process
GO:0007265	16515	376	3	2	521	2	1	false	0.5204488409863328	0.7217276886238435	4.034238376404617E-133	Ras protein signal transduction
GO:0080090	16515	4581	3	2	8908	3	2	false	0.5213818753938133	0.7217276886238435	0.0	regulation of primary metabolic process
GO:0050790	16515	2225	3	1	7147	2	2	false	0.5257490817661421	0.7230840149890895	0.0	regulation of catalytic activity
GO:0043227	16515	7507	3	3	9283	3	1	false	0.5288116146810081	0.7230840149890895	0.0	membrane-bounded organelle
GO:0046903	16515	1477	3	1	4702	2	1	false	0.5296167200087311	0.7230840149890895	0.0	secretion
GO:0005575	16515	11845	3	3	14589	3	1	false	0.5351899274240102	0.7231728571478685	0.0	cellular_component
GO:0043231	16515	7335	3	3	9029	3	2	false	0.5361027844626287	0.7231728571478685	0.0	intracellular membrane-bounded organelle
GO:0050896	16515	7281	3	2	13878	3	1	false	0.5369377066449057	0.7231728571478685	0.0	response to stimulus
GO:0006996	16515	4814	3	2	6509	2	1	false	0.5469657491843531	0.7309854717891893	0.0	organelle organization
GO:0007267	16515	1687	3	1	5153	2	2	false	0.5476279119758475	0.7309854717891893	0.0	cell-cell signaling
GO:0017076	16515	509	3	2	685	2	1	false	0.55186750330811	0.7333705932849994	8.692066618454418E-169	purine nucleotide binding
GO:0010506	16515	312	3	1	934	2	2	false	0.5567451820125303	0.7333908202192531	1.4719553349994002E-257	regulation of autophagy
GO:0005768	16515	865	3	1	3629	3	2	false	0.5582863749222586	0.7333908202192531	0.0	endosome
GO:0009605	16515	2447	3	1	7281	2	1	false	0.5592411605685275	0.7333908202192531	0.0	response to external stimulus
GO:0016877	16515	117	3	2	155	2	1	false	0.5685798072894496	0.7423814951071853	4.3355710358724245E-37	ligase activity, forming carbon-sulfur bonds
GO:0019001	16515	386	3	2	509	2	1	false	0.5747335365006881	0.7471535974508946	1.399494660464006E-121	guanyl nucleotide binding
GO:0030659	16515	712	3	1	2028	2	2	false	0.5790214743957189	0.7494693543044154	0.0	cytoplasmic vesicle membrane
GO:0098542	16515	941	3	1	1609	1	2	false	0.5848353014288356	0.7537317031345768	0.0	defense response to other organism
GO:0005488	16515	9221	3	2	11969	2	1	false	0.5935119881858022	0.7616312638092483	0.0	binding
GO:0015833	16515	1929	3	2	2495	2	2	false	0.597684864514521	0.7623713957100725	0.0	peptide transport
GO:0043229	16515	9004	3	3	10673	3	2	false	0.600377349441901	0.7623713957100725	0.0	intracellular organelle
GO:0008641	16515	91	3	2	117	2	1	false	0.6034482758620575	0.7623713957100725	1.3734491238942215E-26	ubiquitin-like modifier activating enzyme activity
GO:0065008	16515	3583	3	1	9584	2	1	false	0.6079634271676224	0.7623713957100725	0.0	regulation of biological quality
GO:0032268	16515	2427	3	1	6488	2	3	false	0.6082542586839568	0.7623713957100725	0.0	regulation of cellular protein metabolic process
GO:0048869	16515	3513	3	1	13027	3	2	false	0.6104894129143742	0.7623713957100725	0.0	cellular developmental process
GO:0043226	16515	9283	3	3	10934	3	1	false	0.6119369062555766	0.7623713957100725	0.0	organelle
GO:0032561	16515	386	3	2	492	2	2	false	0.6151789114633606	0.7632302677491486	1.0416129082549764E-110	guanyl ribonucleotide binding
GO:0016241	16515	166	3	1	426	2	2	false	0.6280585473628455	0.769921167360666	5.0666625691523116E-123	regulation of macroautophagy
GO:0031399	16515	1687	3	1	4320	2	2	false	0.6285761450241856	0.769921167360666	0.0	regulation of protein modification process
GO:0019538	16515	5250	3	2	8935	3	3	false	0.6300362904048815	0.769921167360666	0.0	protein metabolic process
GO:0034613	16515	2012	3	2	2533	2	2	false	0.6308718595430206	0.769921167360666	0.0	cellular protein localization
GO:0098588	16515	1881	3	2	3159	3	1	false	0.6414673193568692	0.7796696279987964	0.0	bounding membrane of organelle
GO:0006464	16515	3764	3	2	4687	2	2	false	0.644891414680917	0.7806580282979523	0.0	cellular protein modification process
GO:0005886	16515	5537	3	3	6400	3	2	false	0.6475180963728178	0.7806770597398085	0.0	plasma membrane
GO:0045296	16515	313	3	1	471	1	1	false	0.6645435244160343	0.7956688330729004	8.133887693569898E-130	cadherin binding
GO:0051234	16515	4792	3	2	5875	2	1	false	0.6652749440408866	0.7956688330729004	0.0	establishment of localization
GO:0048870	16515	1451	3	1	2148	1	3	false	0.675512104283355	0.8046937019152316	0.0	cell motility
GO:0050794	16515	8239	3	2	12995	3	2	false	0.6962203657135632	0.8234930505812699	0.0	regulation of cellular process
GO:0006807	16515	8339	3	3	9406	3	1	false	0.6968018120303053	0.8234930505812699	0.0	nitrogen compound metabolic process
GO:0005622	16515	10525	3	3	11845	3	1	false	0.7015317340347604	0.8258188522692652	0.0	intracellular
GO:0050789	16515	8917	3	2	13878	3	2	false	0.708015106412641	0.830182418891685	0.0	regulation of biological process
GO:0004842	16515	423	3	1	901	2	2	false	0.7188235294113685	0.8395634191171844	1.1918074151240077E-269	ubiquitin-protein transferase activity
GO:0061630	16515	247	3	1	515	2	2	false	0.7296815382871209	0.8489291048554441	4.067829884335649E-154	ubiquitin protein ligase activity
GO:0006950	16515	3575	3	1	7281	2	1	false	0.7409573841884717	0.8587064258618334	0.0	response to stress
GO:0032502	16515	5265	3	1	13878	3	1	false	0.7609849240888042	0.8785115532917084	0.0	developmental process
GO:0065007	16515	9584	3	2	13878	3	1	false	0.7720556775335542	0.8878640291635873	0.0	biological regulation
GO:0110165	16515	10934	3	3	11845	3	1	false	0.786543683336195	0.9010596219062157	0.0	cellular anatomical entity
GO:0009987	16515	12841	3	3	13878	3	1	false	0.7921516040267216	0.9020792076867613	0.0	cellular process
GO:0044238	16515	8708	3	3	9406	3	1	false	0.7934676642863485	0.9020792076867613	0.0	primary metabolic process
GO:0042886	16515	1950	3	2	2183	2	1	false	0.7978807156211561	0.9036603559497185	3.676E-321	amide transport
GO:0044260	16515	6589	3	2	9167	3	2	false	0.8072478355527294	0.9108192559632682	0.0	cellular macromolecule metabolic process
GO:0008104	16515	2531	3	2	2808	2	1	false	0.8124060524294807	0.9131932694602057	0.0	protein localization
GO:0032501	16515	6028	3	1	13878	3	1	false	0.8190509873980014	0.9172144016179866	0.0	multicellular organismal process
GO:0032446	16515	886	3	1	1066	1	1	false	0.8311444652909008	0.9262701363073075	1.8746522401419E-209	protein modification by small protein conjugation
GO:0032402	16515	20	3	1	24	1	3	false	0.8333333333333302	0.9262701363073075	9.410878976096302E-5	melanosome transport
GO:0008150	16515	13878	3	3	14589	3	1	false	0.8607945342954457	0.9525705820898767	0.0	biological_process
GO:0005525	16515	360	3	2	386	2	3	false	0.8696588385706933	0.9525705820898767	5.349837600433E-41	GTP binding
GO:0005515	16515	5904	3	1	9221	2	1	false	0.870624795196218	0.9525705820898767	0.0	protein binding
GO:0071704	16515	8995	3	3	9406	3	1	false	0.874545178066278	0.9525705820898767	0.0	organic substance metabolic process
GO:0032401	16515	21	3	1	24	1	2	false	0.8749999999999968	0.9525705820898767	4.940711462450556E-4	establishment of melanosome localization
GO:0032555	16515	492	3	2	525	2	2	false	0.8781243184300331	0.9525705820898767	4.163968031458112E-53	purine ribonucleotide binding
GO:0009058	16515	4757	3	1	9406	3	1	false	0.879295921929117	0.9525705820898767	0.0	biosynthetic process
GO:0044249	16515	4600	3	1	8896	3	2	false	0.8874224924639371	0.9547609046610418	0.0	cellular biosynthetic process
GO:1901576	16515	4681	3	1	9027	3	2	false	0.8884464649857995	0.9547609046610418	0.0	organic substance biosynthetic process
GO:0051707	16515	1254	3	1	1873	2	2	false	0.8908972989980959	0.9547609046610418	0.0	response to other organism
GO:0015031	16515	1899	3	2	2008	2	2	false	0.8943553141698485	0.9550437104885169	2.850273740397961E-183	protein transport
GO:0032940	16515	1368	3	1	1513	1	2	false	0.9041639127564974	0.9564325488591876	8.433213512315943E-207	secretion by cell
GO:0016477	16515	1315	3	1	1451	1	1	false	0.9062715368704692	0.9564325488591876	2.5941692467191015E-195	cell migration
GO:0000902	16515	960	3	1	1057	1	1	false	0.9082308420055522	0.9564325488591876	4.187268842637695E-140	cell morphogenesis
GO:0016567	16515	807	3	1	886	1	1	false	0.9108352144466583	0.9564325488591876	4.584485883610353E-115	protein ubiquitination
GO:0048856	16515	4812	3	1	5265	1	1	false	0.9139601139625344	0.9564325488591876	0.0	anatomical structure development
GO:0003674	16515	11969	3	2	14589	3	1	false	0.9148485249957446	0.9564325488591876	0.0	molecular_function
GO:0016032	16515	865	3	2	901	2	1	false	0.9216426193111129	0.9601781992126229	3.222404924236653E-65	viral process
GO:0010970	16515	435	3	1	470	1	2	false	0.9255319148939911	0.96088209219897	1.1339005228704009E-53	transport along microtubule
GO:0019778	16515	88	3	2	91	2	1	false	0.9347985347985587	0.9649025302908816	8.23146890562624E-6	Atg12 activating enzyme activity
GO:0043170	16515	7606	3	2	8995	3	1	false	0.9358586414192498	0.9649025302908816	0.0	macromolecule metabolic process
GO:0070011	16515	1042	3	2	1074	2	1	false	0.9412704941504186	0.9671473462232825	4.27162281241786E-62	peptidase activity, acting on L-amino acid peptides
GO:0030154	16515	3328	3	1	3513	1	1	false	0.9473384571602879	0.9697693178879527	6.4067112836E-314	cell differentiation
GO:0017111	16515	1279	3	2	1312	2	1	false	0.9503090640172915	0.9697693178879527	1.671504200825845E-66	nucleoside-triphosphatase activity
GO:0032400	16515	23	3	1	24	1	1	false	0.9583333333333303	0.9705048601889603	0.04166666666666653	melanosome localization
GO:0006810	16515	4702	3	2	4792	2	1	false	0.9627862864732899	0.9705048601889603	1.9528703698435357E-193	transport
GO:0001883	16515	379	3	2	386	2	1	false	0.9640131888833484	0.9705048601889603	4.169467267287772E-15	purine nucleoside binding
GO:0032549	16515	379	3	2	386	2	1	false	0.9640131888833484	0.9705048601889603	4.169467267287772E-15	ribonucleoside binding
GO:0032550	16515	376	3	2	382	2	2	false	0.9687925135013111	0.9720434950902417	2.410394908023963E-13	purine ribonucleoside binding
GO:0007155	16515	1255	3	1	1260	1	1	false	0.9960317460319057	0.9960317460319057	3.808723211297523E-14	cell adhesion
GO:0000000	16515	14589	3	3	0	0	0	true	1.0	1.0	1.0	Gene Ontology
GO:0042470	16515	105	3	1	105	1	1	true	1.0	1.0	1.0	melanosome
GO:0016462	16515	1312	3	2	1312	2	1	true	1.0	1.0	1.0	pyrophosphatase activity
GO:0016818	16515	1312	3	2	1312	2	1	true	1.0	1.0	1.0	hydrolase activity, acting on acid anhydrides, in phosphorus-containing anhydrides
