## Supplementary File S5 for "PIGNON: A protein-protein interaction-guided functional enrichment analysis for quantitative proteomics": table-mcl2_cluster1103-Parent-Child-Union-Benjamini-Hochberg.txt

ID	Pop.total	Pop.term	Study.total	Study.term	Pop.family	Study.family	nparents	is.trivial	p	p.adjusted	p.min	name
GO:0072321	16515	23	3	3	1899	3	1	false	1.554108400117252E-6	1.3054510560984919E-4	1.1601397563103657E-53	chaperone-mediated protein transport
GO:0031970	16515	82	3	3	4673	3	2	false	5.210511704943074E-6	2.1884149160760911E-4	1.2039996653477072E-178	organelle envelope lumen
GO:0042719	16515	5	3	2	543	3	3	false	2.0311576569870246E-4	0.005687241439563669	2.589419056450604E-12	mitochondrial intermembrane space protein transporter complex
GO:0005758	16515	74	3	3	711	3	2	false	0.00108670806866147	0.018304103601857247	1.5524414481701579E-102	mitochondrial intermembrane space
GO:0031975	16515	1126	3	3	10934	3	1	false	0.0010895299763010267	0.018304103601857247	0.0	envelope
GO:0031967	16515	1126	3	3	9029	3	3	false	0.0019350071687069866	0.0246991475152888	0.0	organelle envelope
GO:0005739	16515	1076	3	3	8452	3	2	false	0.0020582622929407332	0.0246991475152888	0.0	mitochondrion
GO:1990351	16515	256	3	2	4639	2	1	false	0.003034066036100245	0.031633618579059254	0.0	transporter complex
GO:0019866	16515	497	3	3	3303	3	2	false	0.003389316276327778	0.031633618579059254	0.0	organelle inner membrane
GO:0098798	16515	238	3	2	5345	3	2	false	0.005749787860144963	0.04829821802521769	0.0	mitochondrial protein complex
GO:0006839	16515	229	3	2	4702	3	1	false	0.006858118143812027	0.052371084007291846	0.0	mitochondrial transport
GO:0031966	16515	666	3	3	3192	3	2	false	0.009050729471347952	0.060067103322835755	0.0	mitochondrial membrane
GO:0045039	16515	7	3	1	1503	2	6	false	0.0092960993237722	0.060067103322835755	2.9498125930429268E-19	protein insertion into mitochondrial inner membrane
GO:0007005	16515	503	3	2	4814	2	1	false	0.010898074051780796	0.06385467020118113	0.0	mitochondrion organization
GO:0006626	16515	91	3	2	848	2	4	false	0.011402619678782346	0.06385467020118113	6.653164283750399E-125	protein targeting to mitochondrion
GO:0070585	16515	132	3	2	1178	2	1	false	0.012471637338745045	0.06547609602841148	9.345379383782081E-179	protein localization to mitochondrion
GO:0051205	16515	54	3	1	3391	2	3	false	0.03160004488712338	0.15614139826578613	8.125702075368737E-120	protein insertion into membrane
GO:0001650	16515	126	3	1	10934	3	2	false	0.034177296718497875	0.15949405135299008	6.353008162758529E-298	fibrillar center
GO:0031090	16515	3159	3	3	9284	3	2	false	0.03937053234941248	0.1740591956500341	0.0	organelle membrane
GO:0031974	16515	3948	3	3	10934	3	1	false	0.04705256579170139	0.19762077632514582	0.0	membrane-enclosed lumen
GO:0090151	16515	12	3	1	452	2	3	false	0.05244981653356839	0.20927980108128863	7.631943922667492E-24	establishment of protein localization to mitochondrial membrane
GO:0072655	16515	128	3	2	538	2	2	false	0.05626743646723564	0.20927980108128863	1.575406074067727E-127	establishment of protein localization to mitochondrion
GO:0045184	16515	1978	3	3	5129	3	2	false	0.0573028026770195	0.20927980108128863	0.0	establishment of protein localization
GO:0003008	16515	1482	3	2	6028	2	1	false	0.06041278084065982	0.21144473294230937	0.0	system process
GO:0046907	16515	1873	3	2	11294	3	3	false	0.07336221319805031	0.23921708062450228	0.0	intracellular transport
GO:0051179	16515	5875	3	3	13878	3	1	false	0.0758429210645628	0.23921708062450228	0.0	localization
GO:0043233	16515	3948	3	3	9283	3	2	false	0.07689120448644716	0.23921708062450228	0.0	organelle lumen
GO:0070013	16515	3948	3	3	9004	3	2	false	0.08426352174063091	0.25279056522189275	0.0	intracellular organelle lumen
GO:0006605	16515	406	3	2	1362	2	1	false	0.08870453508213762	0.2569372740310193	0.0	protein targeting
GO:0071705	16515	2183	3	3	4702	3	1	false	0.09999848344333055	0.2739725348056965	0.0	nitrogen compound transport
GO:0043167	16515	2941	3	2	9221	2	1	false	0.10170291758441691	0.2739725348056965	0.0	ion binding
GO:0005740	16515	703	3	3	1492	3	2	false	0.10437048944978913	0.2739725348056965	0.0	mitochondrial envelope
GO:0033036	16515	2808	3	3	5875	3	1	false	0.1091252794366004	0.27777343856589193	0.0	macromolecule localization
GO:0007006	16515	116	3	1	2968	3	3	false	0.1127642989043516	0.27859415023428047	5.172377991069598E-212	mitochondrial membrane organization
GO:0050954	16515	137	3	2	388	2	1	false	0.12408428567622809	0.2978022856229474	9.021911403626958E-109	sensory perception of mechanical stimulus
GO:0005737	16515	6076	3	3	11683	3	2	false	0.14063299716086664	0.32814366004202217	0.0	cytoplasm
GO:0072594	16515	534	3	2	2220	3	2	false	0.14561578488327592	0.3300762169425106	0.0	establishment of protein localization to organelle
GO:0071702	16515	2495	3	3	4702	3	1	false	0.1493201933787548	0.3300762169425106	0.0	organic substance transport
GO:0005730	16515	890	3	1	5098	1	2	false	0.17457826598652001	0.3760147267401969	0.0	nucleolus
GO:0016020	16515	6329	3	3	10934	3	1	false	0.19390158536551774	0.4071933292675872	0.0	membrane
GO:0007600	16515	388	3	2	817	2	1	false	0.22523219814252135	0.4614513327797999	1.1461051024118381E-244	sensory perception
GO:0005743	16515	445	3	3	717	3	2	false	0.2384561279164081	0.4769122558328162	6.740170651128787E-206	mitochondrial inner membrane
GO:0016043	16515	6509	3	2	12854	2	2	false	0.256400585566798	0.5008755625025821	0.0	cellular component organization
GO:0050877	16515	817	3	2	1482	2	1	false	0.3037448709291198	0.5798765717737742	0.0	nervous system process
GO:0046914	16515	976	3	2	1729	2	1	false	0.31850459481991544	0.5945419103305087	0.0	transition metal ion binding
GO:0032991	16515	4639	3	2	11845	3	1	false	0.3399945428697429	0.6092905974741484	0.0	protein-containing complex
GO:0033365	16515	1178	3	2	2012	2	1	false	0.34267443573262035	0.6092905974741484	0.0	protein localization to organelle
GO:0007007	16515	41	3	1	116	1	1	false	0.35344827586207034	0.6092905974741484	2.4459235480601857E-32	inner mitochondrial membrane organization
GO:0051204	16515	42	3	1	211	2	4	false	0.35924170616110196	0.6092905974741484	2.6862487010243232E-45	protein insertion into mitochondrial membrane
GO:0090150	16515	302	3	1	2167	3	2	false	0.3626729746869931	0.6092905974741484	0.0	establishment of protein localization to membrane
GO:0043169	16515	1836	3	2	2941	2	1	false	0.3896425622260604	0.6417642201370407	0.0	cation binding
GO:0032501	16515	6028	3	2	13878	3	1	false	0.40209355318075224	0.6495357397535229	0.0	multicellular organismal process
GO:0051641	16515	2730	3	2	5875	3	1	false	0.447100417570004	0.705583296136248	0.0	cellular localization
GO:0006886	16515	1362	3	2	2870	3	3	false	0.4618663315692385	0.705583296136248	0.0	intracellular protein transport
GO:0015833	16515	1929	3	3	2495	3	2	false	0.4619890629463529	0.705583296136248	0.0	peptide transport
GO:0071840	16515	6683	3	2	13878	3	1	false	0.47234086918273366	0.7085113037741005	0.0	cellular component organization or biogenesis
GO:0072657	16515	581	3	1	2012	2	1	false	0.49425031116099605	0.7283688796056783	0.0	protein localization to membrane
GO:0061024	16515	1951	3	1	6509	2	1	false	0.5096665361329968	0.7292876655791375	0.0	membrane organization
GO:0043227	16515	7507	3	3	9283	3	1	false	0.5288116146810081	0.7292876655791375	0.0	membrane-bounded organelle
GO:0005575	16515	11845	3	3	14589	3	1	false	0.5351899274240102	0.7292876655791375	0.0	cellular_component
GO:0043231	16515	7335	3	3	9029	3	2	false	0.5361027844626287	0.7292876655791375	0.0	intracellular membrane-bounded organelle
GO:0051234	16515	4792	3	3	5875	3	1	false	0.542596114753176	0.7292876655791375	0.0	establishment of localization
GO:0006996	16515	4814	3	2	6509	2	1	false	0.5469657491843531	0.7292876655791375	0.0	organelle organization
GO:0008270	16515	738	3	2	976	2	1	false	0.5715699873900231	0.7501856084494053	1.1877757905648653E-234	zinc ion binding
GO:0005488	16515	9221	3	2	11969	2	1	false	0.5935119881858022	0.7641166265624195	0.0	binding
GO:0043229	16515	9004	3	3	10673	3	2	false	0.600377349441901	0.7641166265624195	0.0	intracellular organelle
GO:0043226	16515	9283	3	3	10934	3	1	false	0.6119369062555766	0.7672044794846035	0.0	organelle
GO:0070727	16515	2015	3	2	3370	3	2	false	0.6450482743869344	0.796824338948566	0.0	cellular macromolecule localization
GO:0005622	16515	10525	3	3	11845	3	1	false	0.7015317340347604	0.8540386327379692	0.0	intracellular
GO:0042886	16515	1950	3	3	2183	3	1	false	0.7126417395824258	0.855170087498911	3.676E-321	amide transport
GO:0008104	16515	2531	3	3	2808	3	1	false	0.732207735776642	0.8662739409188441	0.0	protein localization
GO:0110165	16515	10934	3	3	11845	3	1	false	0.786543683336195	0.9116794202932105	0.0	cellular anatomical entity
GO:0007605	16515	122	3	2	137	2	1	false	0.7922928295405282	0.9116794202932105	2.5760280813614714E-20	sensory perception of sound
GO:0005634	16515	3375	3	1	7335	3	1	false	0.8426981722989472	0.9351285704718297	0.0	nucleus
GO:0015031	16515	1899	3	3	2008	3	2	false	0.8457587392726389	0.9351285704718297	2.850273740397961E-183	protein transport
GO:0008150	16515	13878	3	3	14589	3	1	false	0.8607945342954457	0.9351285704718297	0.0	biological_process
GO:0043228	16515	4536	3	1	9283	3	1	false	0.8663224445147041	0.9351285704718297	0.0	non-membrane-bounded organelle
GO:0043232	16515	4526	3	1	9010	3	2	false	0.8767813519064571	0.9351285704718297	0.0	intracellular non-membrane-bounded organelle
GO:0046872	16515	1729	3	2	1836	2	1	false	0.8868087834594549	0.9351285704718297	1.6689959932889248E-176	metal ion binding
GO:0034613	16515	2012	3	2	2533	3	2	false	0.8905986385445996	0.9351285704718297	0.0	cellular protein localization
GO:0003674	16515	11969	3	2	14589	3	1	false	0.9148485249957446	0.9487318036992908	0.0	molecular_function
GO:0006810	16515	4702	3	3	4792	3	1	false	0.9446963562444106	0.9566592951317587	1.9528703698435357E-193	transport
GO:0031981	16515	2789	3	1	4497	3	2	false	0.9452704939992379	0.9566592951317587	0.0	nuclear lumen
GO:0009987	16515	12841	3	2	13878	3	1	false	0.9840967430661428	0.9840967430661427	0.0	cellular process
GO:0000000	16515	14589	3	3	0	0	0	true	1.0	1.0	1.0	Gene Ontology
