## Supplementary File S5 for "PIGNON: A protein-protein interaction-guided functional enrichment analysis for quantitative proteomics": table-mcl2_cluster1107-Parent-Child-Union-Benjamini-Hochberg.txt

ID	Pop.total	Pop.term	Study.total	Study.term	Pop.family	Study.family	nparents	is.trivial	p	p.adjusted	p.min	name
GO:0008299	16515	19	3	1	4709	2	3	false	0.008054227583083074	0.37073942701285323	2.0665262373147807E-53	isoprenoid biosynthetic process
GO:0045428	16515	55	3	1	4693	1	5	false	0.01171958235668384	0.37073942701285323	2.0504942490866696E-129	regulation of nitric oxide biosynthetic process
GO:0046490	16515	5	3	1	380	1	1	false	0.013157894736843216	0.37073942701285323	1.555025246913337E-11	isopentenyl diphosphate metabolic process
GO:1904407	16515	40	3	1	2717	1	4	false	0.014722119985262372	0.37073942701285323	4.713526962685573E-90	positive regulation of nitric oxide metabolic process
GO:0036314	16515	27	3	1	1732	1	3	false	0.015588914549665128	0.37073942701285323	4.8378733198442814E-60	response to sterol
GO:2001057	16515	71	3	1	8339	2	1	false	0.01695694133536117	0.37073942701285323	4.574631475471768E-177	reactive nitrogen species metabolic process
GO:0006809	16515	66	3	1	3737	1	4	false	0.01766122558200977	0.37073942701285323	1.585256938112714E-143	nitric oxide biosynthetic process
GO:0009240	16515	5	3	1	251	1	3	false	0.01992031872509908	0.37073942701285323	1.2537747946270166E-10	isopentenyl diphosphate biosynthetic process
GO:0035383	16515	91	3	1	9008	2	2	false	0.020103320074136285	0.37073942701285323	2.8700392171565257E-220	thioester metabolic process
GO:0051341	16515	72	3	1	6099	2	3	false	0.023472977923960768	0.37073942701285323	2.6983361784591205E-169	regulation of oxidoreductase activity
GO:0034451	16515	92	3	1	10934	3	2	false	0.02503283693802972	0.37073942701285323	4.9410897715415815E-230	centriolar satellite
GO:0016810	16515	89	3	1	3358	1	1	false	0.026503871352002155	0.37073942701285323	8.081312179178957E-178	hydrolase activity, acting on carbon-nitrogen (but not peptide) bonds
GO:0042133	16515	124	3	1	8960	2	2	false	0.027488568957006475	0.37073942701285323	2.9041413301723312E-283	neurotransmitter metabolic process
GO:0042579	16515	130	3	1	8452	2	2	false	0.03052716746934108	0.37073942701285323	5.483134971118979E-291	microbody
GO:2000379	16515	87	3	1	2738	1	3	false	0.031775018261496875	0.37073942701285323	7.35949822170797E-167	positive regulation of reactive oxygen species metabolic process
GO:0045429	16515	39	3	1	1213	1	5	false	0.0321516900247436	0.37073942701285323	2.028471140519042E-74	positive regulation of nitric oxide biosynthetic process
GO:2000377	16515	162	3	1	4801	1	2	false	0.03374297021446482	0.37073942701285323	8.07594872023341E-307	regulation of reactive oxygen species metabolic process
GO:0042136	16515	82	3	1	4625	2	2	false	0.035148882446484515	0.37073942701285323	2.8285191778691673E-178	neurotransmitter biosynthetic process
GO:1903428	16515	46	3	1	1293	1	4	false	0.03557617942769836	0.37073942701285323	9.095481074850739E-86	positive regulation of reactive oxygen species biosynthetic process
GO:0044281	16515	1811	3	2	9406	2	1	false	0.03705384247497689	0.37073942701285323	0.0	small molecule metabolic process
GO:1903409	16515	98	3	1	4824	2	2	false	0.040221606048100614	0.37073942701285323	2.6994045812837156E-207	reactive oxygen species biosynthetic process
GO:1901617	16515	206	3	1	4820	1	2	false	0.042738589211599926	0.37073942701285323	0.0	organic hydroxy compound biosynthetic process
GO:0000052	16515	7	3	1	163	1	1	false	0.042944785276073434	0.37073942701285323	1.878573514862509E-12	citrulline metabolic process
GO:1902930	16515	68	3	1	2995	2	3	false	0.04490093152347487	0.37073942701285323	2.149356347416064E-140	regulation of alcohol biosynthetic process
GO:0006694	16515	169	3	1	3665	1	3	false	0.04611186903144941	0.37073942701285323	1.024271139982279E-296	steroid biosynthetic process
GO:0007263	16515	26	3	1	499	1	1	false	0.052104208416826746	0.37477006445893957	5.53104438374441E-44	nitric oxide mediated signal transduction
GO:0008202	16515	290	3	1	5424	1	2	false	0.05346607669618323	0.37477006445893957	0.0	steroid metabolic process
GO:0072593	16515	242	3	1	8863	2	1	false	0.0538665087525361	0.37477006445893957	0.0	reactive oxygen species metabolic process
GO:1903426	16515	80	3	1	2919	2	3	false	0.05407130283238432	0.37477006445893957	1.2896693654106099E-158	regulation of reactive oxygen species biosynthetic process
GO:0016813	16515	5	3	1	89	1	1	false	0.056179775280898396	0.37640449438201923	2.4091949140353113E-8	hydrolase activity, acting on carbon-nitrogen (but not peptide) bonds, in linear amidines
GO:0006637	16515	91	3	1	1412	1	6	false	0.06444759206800388	0.40304317055926747	6.072131493490597E-146	acyl-CoA metabolic process
GO:0006520	16515	297	3	1	8872	2	3	false	0.06583520694713779	0.40304317055926747	0.0	cellular amino acid metabolic process
GO:0019216	16515	359	3	1	5255	1	2	false	0.06831588962873845	0.40304317055926747	0.0	regulation of lipid metabolic process
GO:0097305	16515	212	3	1	3035	1	2	false	0.06985172981878478	0.40304317055926747	0.0	response to alcohol
GO:0006790	16515	325	3	1	8863	2	1	false	0.07199794723744472	0.40304317055926747	0.0	sulfur compound metabolic process
GO:0009063	16515	102	3	1	1413	1	3	false	0.07218683651807775	0.40304317055926747	1.954108733716474E-158	cellular amino acid catabolic process
GO:0016054	16515	231	3	1	2823	1	4	false	0.08182784272046756	0.43794465416657735	0.0	organic acid catabolic process
GO:0001505	16515	304	3	1	3583	1	1	false	0.08484510187000181	0.43794465416657735	0.0	regulation of neurotransmitter levels
GO:0019287	16515	3	3	1	35	1	2	false	0.08571428571428591	0.43794465416657735	1.5278838808250428E-4	isopentenyl diphosphate biosynthetic process, mevalonate pathway
GO:0051186	16515	395	3	1	8863	2	1	false	0.0871531650082741	0.43794465416657735	0.0	cofactor metabolic process
GO:0046890	16515	164	3	1	3371	2	3	false	0.09494739121499282	0.45530697423380195	5.186853847949471E-284	regulation of lipid biosynthetic process
GO:0046209	16515	69	3	1	725	1	4	false	0.09517241379309656	0.45530697423380195	2.0978685893535473E-98	nitric oxide metabolic process
GO:0008654	16515	240	3	1	4756	2	4	false	0.09838875284200543	0.45530697423380195	0.0	phospholipid biosynthetic process
GO:1901615	16515	460	3	1	8995	2	1	false	0.09966918838948899	0.45530697423380195	0.0	organic hydroxy compound metabolic process
GO:0070723	16515	24	3	1	215	1	2	false	0.11162790697674033	0.46587055437008407	2.4728404915919614E-32	response to cholesterol
GO:0006644	16515	380	3	1	3365	1	3	false	0.11292719167916948	0.46587055437008407	0.0	phospholipid metabolic process
GO:0016491	16515	757	3	1	6524	1	2	false	0.11603310852221553	0.46587055437008407	0.0	oxidoreductase activity
GO:0090181	16515	55	3	1	474	1	3	false	0.1160337552742485	0.46587055437008407	2.2482611102206086E-73	regulation of cholesterol metabolic process
GO:0072521	16515	511	3	1	8470	2	5	false	0.11702807224053802	0.46587055437008407	0.0	purine-containing compound metabolic process
GO:0062012	16515	382	3	1	6267	2	2	false	0.11820212889407085	0.46587055437008407	0.0	regulation of small molecule metabolic process
GO:0036094	16515	1120	3	1	9221	1	1	false	0.12146188049104009	0.46587055437008407	0.0	small molecule binding
GO:0008610	16515	616	3	1	5059	1	2	false	0.12176319430752042	0.46587055437008407	0.0	lipid biosynthetic process
GO:0006720	16515	115	3	1	922	1	1	false	0.12472885032540043	0.46587055437008407	5.573338360738543E-150	isoprenoid metabolic process
GO:0017144	16515	582	3	1	8863	2	1	false	0.1270273724357088	0.46587055437008407	0.0	drug metabolic process
GO:0090407	16515	624	3	1	4895	1	2	false	0.12747701736494838	0.46587055437008407	0.0	organophosphate biosynthetic process
GO:0005814	16515	610	3	1	4526	1	2	false	0.13477684489653016	0.4837526040036172	0.0	centriole
GO:0019693	16515	483	3	1	3417	1	3	false	0.14135206321342092	0.4860398987978415	0.0	ribose phosphate metabolic process
GO:0009065	16515	17	3	1	120	1	2	false	0.14166666666666772	0.4860398987978415	5.265469396022644E-21	glutamine family amino acid catabolic process
GO:0004497	16515	108	3	1	757	1	1	false	0.14266842800533655	0.4860398987978415	4.610120887548515E-134	monooxygenase activity
GO:0019866	16515	497	3	1	3303	1	2	false	0.15046927036045724	0.5040720557075317	0.0	organelle inner membrane
GO:0046165	16515	126	3	1	762	1	3	false	0.16535433070859235	0.5301368260333859	1.014025778878147E-147	alcohol biosynthetic process
GO:0010941	16515	1424	3	1	8412	1	2	false	0.16928197812591775	0.5301368260333859	0.0	regulation of cell death
GO:0031406	16515	249	3	1	1448	1	2	false	0.17196132596671887	0.5301368260333859	8.343069137015109E-288	carboxylic acid binding
GO:0019222	16515	5105	3	2	11880	2	2	false	0.1846333242934966	0.5301368260333859	0.0	regulation of metabolic process
GO:0009889	16515	2875	3	2	6647	2	2	false	0.18704176719366894	0.5301368260333859	0.0	regulation of biosynthetic process
GO:0060548	16515	893	3	1	4730	1	3	false	0.1887949260039828	0.5301368260333859	0.0	negative regulation of cell death
GO:0005815	16515	738	3	1	10934	3	2	false	0.18914416649444402	0.5301368260333859	0.0	microtubule organizing center
GO:0016705	16515	144	3	1	757	1	1	false	0.19022457067378323	0.5301368260333859	2.982668556425574E-159	oxidoreductase activity, acting on paired donors, with incorporation or reduction of molecular oxygen
GO:0006753	16515	587	3	1	3053	1	3	false	0.19226989846037554	0.5301368260333859	0.0	nucleoside phosphate metabolic process
GO:0044255	16515	922	3	1	8924	2	2	false	0.19596979747979448	0.5301368260333859	0.0	cellular lipid metabolic process
GO:0044283	16515	568	3	1	5316	2	2	false	0.20229612656970722	0.5301368260333859	0.0	small molecule biosynthetic process
GO:0044282	16515	365	3	1	3416	2	2	false	0.20231123195900108	0.5301368260333859	0.0	small molecule catabolic process
GO:0019932	16515	499	3	1	2462	1	1	false	0.20268074736002442	0.5301368260333859	0.0	second-messenger-mediated signaling
GO:0019218	16515	107	3	1	527	1	2	false	0.20303605313089776	0.5301368260333859	7.575806145647802E-115	regulation of steroid metabolic process
GO:0006525	16515	12	3	1	59	1	1	false	0.20338983050847353	0.5301368260333859	8.932662300943612E-13	arginine metabolic process
GO:0006082	16515	1019	3	1	9265	2	3	false	0.20788174802971307	0.5301368260333859	0.0	organic acid metabolic process
GO:0031966	16515	666	3	1	3192	1	2	false	0.20864661654163924	0.5301368260333859	0.0	mitochondrial membrane
GO:0033865	16515	123	3	1	587	1	1	false	0.20954003407157187	0.5301368260333859	3.352735263289956E-130	nucleoside bisphosphate metabolic process
GO:0019637	16515	1008	3	1	9042	2	2	false	0.2105427409589707	0.5301368260333859	0.0	organophosphate metabolic process
GO:0055114	16515	1051	3	1	9406	2	1	false	0.21099973175458142	0.5301368260333859	0.0	oxidation-reduction process
GO:1901135	16515	1073	3	1	8995	2	1	false	0.22435892348900835	0.552497096399582	0.0	carbohydrate derivative metabolic process
GO:0016126	16515	71	3	1	315	1	3	false	0.2253968253968444	0.552497096399582	1.8383908533659475E-72	sterol biosynthetic process
GO:0043177	16515	259	3	1	1120	1	1	false	0.2312499999998759	0.5551485901371577	3.2132812755151765E-262	organic acid binding
GO:0055086	16515	656	3	1	5306	2	2	false	0.23200239587821517	0.5551485901371577	0.0	nucleobase-containing small molecule metabolic process
GO:0005739	16515	1076	3	1	8452	2	2	false	0.23842032936731722	0.5614593650090499	0.0	mitochondrion
GO:0034032	16515	123	3	1	511	1	2	false	0.2407045009785049	0.5614593650090499	8.063486444750628E-122	purine nucleoside bisphosphate metabolic process
GO:0006629	16515	1169	3	1	8996	2	2	false	0.24301972515317086	0.5614593650090499	0.0	lipid metabolic process
GO:0046395	16515	231	3	1	923	1	2	false	0.25027085590471276	0.5716413867823552	9.663457787880477E-225	carboxylic acid catabolic process
GO:0009058	16515	4757	3	2	9406	2	1	false	0.2557473975415584	0.5775868191668904	0.0	biosynthetic process
GO:0044249	16515	4600	3	2	8896	2	2	false	0.26735020078451593	0.5970821150854189	0.0	cellular biosynthetic process
GO:0050896	16515	7281	3	2	13878	2	1	false	0.2752326419439924	0.6013657849977695	0.0	response to stimulus
GO:0008219	16515	1921	3	1	12841	2	1	false	0.2768279466967817	0.6013657849977695	0.0	cell death
GO:0031975	16515	1126	3	1	10934	3	1	false	0.27824387067060974	0.6013657849977695	0.0	envelope
GO:0033993	16515	838	3	1	2958	1	1	false	0.28329952670773073	0.6044090957627039	0.0	response to lipid
GO:0014070	16515	845	3	1	2958	1	1	false	0.2856659905346113	0.6044090957627039	0.0	response to organic cyclic compound
GO:0016125	16515	152	3	1	526	1	2	false	0.28897338403047956	0.6050380228138166	1.18011379183299E-136	sterol metabolic process
GO:0050810	16515	79	3	1	265	1	3	false	0.29811320754714843	0.6177397393502767	1.4234570835807947E-69	regulation of steroid biosynthetic process
GO:0034641	16515	5039	3	2	9147	2	2	false	0.30345384546731813	0.6223900299890913	0.0	cellular nitrogen compound metabolic process
GO:0006066	16515	320	3	1	1883	2	2	false	0.3110779766161035	0.6257520638047374	0.0	alcohol metabolic process
GO:0050790	16515	2225	3	1	7147	1	2	false	0.31131943472872503	0.6257520638047374	0.0	regulation of catalytic activity
GO:0006527	16515	7	3	1	22	1	2	false	0.318181818181817	0.6285110074878894	5.863589454920721E-6	arginine catabolic process
GO:0043167	16515	2941	3	1	9221	1	1	false	0.31894588439683935	0.6285110074878894	0.0	ion binding
GO:1901565	16515	1167	3	1	6503	2	2	false	0.326729593557793	0.6349363507779177	0.0	organonitrogen compound catabolic process
GO:0031967	16515	1126	3	1	9029	3	3	false	0.3294418841634581	0.6349363507779177	0.0	organelle envelope
GO:1902653	16515	67	3	1	202	1	2	false	0.33168316831682265	0.6349363507779177	3.0643722168477587E-55	secondary alcohol biosynthetic process
GO:0043603	16515	982	3	1	5039	2	1	false	0.35181282700133343	0.6638324783922711	0.0	cellular amide metabolic process
GO:0032768	16515	47	3	1	133	1	2	false	0.3533834586466319	0.6638324783922711	4.212877934639662E-37	regulation of monooxygenase activity
GO:0009064	16515	59	3	1	163	1	1	false	0.3619631901840498	0.6687166044964244	7.12581638771535E-46	glutamine family amino acid metabolic process
GO:0006084	16515	33	3	1	91	1	1	false	0.3626373626373645	0.6687166044964244	1.509663281007896E-25	acetyl-CoA metabolic process
GO:1901575	16515	1956	3	1	9133	2	2	false	0.3824871266493513	0.6883572842088491	0.0	organic substance catabolic process
GO:0031328	16515	1186	3	1	5530	2	4	false	0.3829676631862758	0.6883572842088491	0.0	positive regulation of cellular biosynthetic process
GO:0009891	16515	1233	3	1	5739	2	3	false	0.3835622678178662	0.6883572842088491	0.0	positive regulation of biosynthetic process
GO:1901700	16515	1487	3	1	3829	1	1	false	0.3883520501432656	0.6907855051220919	0.0	response to oxygen-containing compound
GO:0106118	16515	42	3	1	106	1	2	false	0.39622641509434414	0.69860973187687	1.5552642313255528E-30	regulation of sterol biosynthetic process
GO:0045540	16515	42	3	1	104	1	4	false	0.40384615384614087	0.7058528428093419	4.2931773052217835E-30	regulation of cholesterol biosynthetic process
GO:0044248	16515	2055	3	1	8923	2	2	false	0.40758748859335947	0.7062507345453901	0.0	cellular catabolic process
GO:0050789	16515	8917	3	2	13878	2	2	false	0.41282534736715193	0.7092127762461329	0.0	regulation of biological process
GO:0043069	16515	808	3	1	1883	1	3	false	0.42910249601722683	0.7174780648303258	0.0	negative regulation of programmed cell death
GO:0005856	16515	1977	3	1	4526	1	1	false	0.43680954485362317	0.7174780648303258	0.0	cytoskeleton
GO:0009056	16515	2357	3	1	9406	2	1	false	0.43839672506740646	0.7174780648303258	0.0	catabolic process
GO:0065009	16515	3314	3	1	13061	2	2	false	0.44309929623488353	0.7174780648303258	0.0	regulation of molecular function
GO:0016709	16515	68	3	1	153	1	2	false	0.44444444444442294	0.7174780648303258	3.482213748432141E-45	oxidoreductase activity, acting on paired donors, with incorporation or reduction of molecular oxygen, NAD(P)H as one donor, and incorporation of one atom of oxygen
GO:0008152	16515	9406	3	2	13878	2	1	false	0.4593474426524375	0.7174780648303258	0.0	metabolic process
GO:0044237	16515	8863	3	2	13059	2	2	false	0.4606020948724073	0.7174780648303258	0.0	cellular metabolic process
GO:0006695	16515	67	3	1	144	1	3	false	0.46527777777777096	0.7174780648303258	9.540015019701313E-43	cholesterol biosynthetic process
GO:0016597	16515	116	3	1	249	1	1	false	0.46586345381528466	0.7174780648303258	3.9024864869396065E-74	amino acid binding
GO:0031325	16515	2641	3	1	9799	2	4	false	0.46641511527881546	0.7174780648303258	0.0	positive regulation of cellular metabolic process
GO:0043066	16515	795	3	1	1702	1	3	false	0.46709753231478407	0.7174780648303258	0.0	negative regulation of apoptotic process
GO:0009893	16515	2828	3	1	10458	2	3	false	0.4677245848649835	0.7174780648303258	0.0	positive regulation of metabolic process
GO:1902652	16515	150	3	1	320	1	1	false	0.46874999999996253	0.7174780648303258	1.9594696070107363E-95	secondary alcohol metabolic process
GO:1901564	16515	6170	3	2	9003	2	2	false	0.4696492958551283	0.7174780648303258	0.0	organonitrogen compound metabolic process
GO:0005740	16515	703	3	1	1492	1	2	false	0.47117962466469165	0.7174780648303258	0.0	mitochondrial envelope
GO:0065007	16515	9584	3	2	13878	2	1	false	0.4768983520948942	0.7203389830508792	0.0	biological regulation
GO:1901606	16515	85	3	1	177	1	2	false	0.48022598870058614	0.7203389830508792	1.0003270693504781E-52	alpha-amino acid catabolic process
GO:0043168	16515	1438	3	1	2941	1	1	false	0.4889493369593451	0.7279912350283583	0.0	anion binding
GO:0051173	16515	2492	3	1	8444	2	3	false	0.5031699462235064	0.7436555822862116	0.0	positive regulation of nitrogen compound metabolic process
GO:0035556	16515	2462	3	1	11378	3	2	false	0.5188496941832824	0.7612320330718231	0.0	intracellular signal transduction
GO:0016787	16515	3358	3	1	6357	1	1	false	0.5282365895857171	0.7625395366621476	0.0	hydrolase activity
GO:0005737	16515	6076	3	2	11683	3	2	false	0.5300942492588145	0.7625395366621476	0.0	cytoplasm
GO:0003824	16515	6357	3	1	11969	1	1	false	0.5311220653368192	0.7625395366621476	0.0	catalytic activity
GO:0005575	16515	11845	3	3	14589	3	1	false	0.5351899274240102	0.7629303220725252	0.0	cellular_component
GO:0048523	16515	4164	3	1	12864	2	3	false	0.5426272538044857	0.7660634118967363	0.0	negative regulation of cellular process
GO:1901362	16515	3230	3	1	5889	1	2	false	0.5484802173548106	0.7660634118967363	0.0	organic cyclic compound biosynthetic process
GO:1901605	16515	163	3	1	297	1	1	false	0.5488215488215424	0.7660634118967363	3.4888734864875E-88	alpha-amino acid metabolic process
GO:0006732	16515	221	3	1	395	1	1	false	0.5594936708860573	0.7670201186490527	5.057678199482607E-117	coenzyme metabolic process
GO:0048519	16515	4686	3	1	13878	2	2	false	0.5613174994517115	0.7670201186490527	0.0	negative regulation of biological process
GO:0006793	16515	3009	3	1	8863	2	1	false	0.563766767598372	0.7670201186490527	0.0	phosphorus metabolic process
GO:0031090	16515	3159	3	1	9284	2	2	false	0.5647710326371135	0.7670201186490527	0.0	organelle membrane
GO:0048522	16515	4621	3	1	12886	2	3	false	0.5886318945909153	0.7889742771618983	0.0	positive regulation of cellular process
GO:0007165	16515	4610	3	1	12851	2	5	false	0.5887867740014167	0.7889742771618983	0.0	signal transduction
GO:0023052	16515	5095	3	1	13878	2	1	false	0.599489557351409	0.793355356824059	0.0	signaling
GO:0043229	16515	9004	3	3	10673	3	2	false	0.600377349441901	0.793355356824059	0.0	intracellular organelle
GO:0015630	16515	1194	3	1	1977	1	1	false	0.6039453717746771	0.793355356824059	0.0	microtubule cytoskeleton
GO:0065008	16515	3583	3	1	9584	2	1	false	0.6079634271676224	0.793355356824059	0.0	regulation of biological quality
GO:0043226	16515	9283	3	3	10934	3	1	false	0.6119369062555766	0.793355356824059	0.0	organelle
GO:0048518	16515	5275	3	1	13878	2	2	false	0.6157384858932995	0.793355356824059	0.0	positive regulation of biological process
GO:0005743	16515	445	3	1	717	1	2	false	0.620641562064029	0.7945793246806995	6.740170651128787E-206	mitochondrial inner membrane
GO:0007154	16515	5113	3	1	12841	2	1	false	0.637828596625818	0.8114148602644901	0.0	cell communication
GO:0031323	16515	4758	3	1	11275	2	3	false	0.6659325087964487	0.8418392092332465	0.0	regulation of cellular metabolic process
GO:0004517	16515	46	3	1	68	1	1	false	0.6764705882352958	0.8476485936487013	2.4938962391792437E-18	nitric-oxide synthase activity
GO:0043067	16515	1303	3	1	1919	1	2	false	0.6789994788957627	0.8476485936487013	0.0	regulation of programmed cell death
GO:0031326	16515	2783	3	1	6367	2	3	false	0.6831794635377593	0.8476485936487013	0.0	regulation of cellular biosynthetic process
GO:0005622	16515	10525	3	3	11845	3	1	false	0.7015317340347604	0.8636597409292889	0.0	intracellular
GO:0051716	16515	5952	3	1	13037	2	2	false	0.7046775995641958	0.8636597409292889	0.0	cellular response to stimulus
GO:0006139	16515	4384	3	1	8848	2	5	false	0.7454870225968521	0.8881757323066022	0.0	nucleobase-containing compound metabolic process
GO:0042981	16515	1289	3	1	1705	1	2	false	0.7560117302046409	0.8881757323066022	0.0	regulation of apoptotic process
GO:0005813	16515	560	3	1	738	1	2	false	0.7588075880755463	0.8881757323066022	2.5063700121632144E-176	centrosome
GO:0046483	16515	4528	3	1	8863	2	1	false	0.7607976104526049	0.8881757323066022	0.0	heterocycle metabolic process
GO:0051171	16515	4412	3	1	8635	2	2	false	0.7608530071714643	0.8881757323066022	0.0	regulation of nitrogen compound metabolic process
GO:0080090	16515	4581	3	1	8908	2	2	false	0.7640816350638184	0.8881757323066022	0.0	regulation of primary metabolic process
GO:0006725	16515	4570	3	1	8863	2	1	false	0.7654107500091167	0.8881757323066022	0.0	cellular aromatic compound metabolic process
GO:1901576	16515	4681	3	1	9027	2	2	false	0.7682387998548343	0.8881757323066022	0.0	organic substance biosynthetic process
GO:0005488	16515	9221	3	1	11969	1	1	false	0.7704068844477681	0.8881757323066022	0.0	binding
GO:0010033	16515	2958	3	1	3829	1	1	false	0.7725254635656792	0.8881757323066022	0.0	response to organic substance
GO:0042221	16515	3829	3	1	7281	2	1	false	0.7752532936077461	0.8881757323066022	0.0	response to chemical
GO:1901360	16515	4777	3	1	8995	2	1	false	0.7801349871535947	0.8881757323066022	0.0	organic cyclic compound metabolic process
GO:0006807	16515	8339	3	2	9406	2	1	false	0.7859810771650153	0.8881757323066022	0.0	nitrogen compound metabolic process
GO:0110165	16515	10934	3	3	11845	3	1	false	0.786543683336195	0.8881757323066022	0.0	cellular anatomical entity
GO:0006163	16515	482	3	1	603	1	2	false	0.7993366500830937	0.8975791433893958	1.2779817982468668E-130	purine nucleotide metabolic process
GO:0009259	16515	473	3	1	582	1	2	false	0.8127147766323559	0.9075315005727974	2.9974324036834596E-121	ribonucleotide metabolic process
GO:0050999	16515	42	3	1	51	1	2	false	0.8235294117647008	0.9145271368215738	3.2869734759482606E-10	regulation of nitric-oxide synthase activity
GO:0009987	16515	12841	3	2	13878	2	1	false	0.8561333170471993	0.9323753822785891	0.0	cellular process
GO:0044238	16515	8708	3	2	9406	2	1	false	0.8570836107254336	0.9323753822785891	0.0	primary metabolic process
GO:0008203	16515	140	3	1	162	1	2	false	0.8641975308641806	0.9323753822785891	1.2304938568846953E-27	cholesterol metabolic process
GO:0050794	16515	8239	3	1	12995	2	2	false	0.8660714333304281	0.9323753822785891	0.0	regulation of cellular process
GO:0043228	16515	4536	3	1	9283	3	1	false	0.8663224445147041	0.9323753822785891	0.0	non-membrane-bounded organelle
GO:0044271	16515	3707	3	1	5830	2	2	false	0.8674338133636625	0.9323753822785891	0.0	cellular nitrogen compound biosynthetic process
GO:0043232	16515	4526	3	1	9010	3	2	false	0.8767813519064571	0.9374098496446696	0.0	intracellular non-membrane-bounded organelle
GO:0043227	16515	7507	3	2	9283	3	1	false	0.9042291074219019	0.9601864174853475	0.0	membrane-bounded organelle
GO:0043231	16515	7335	3	2	9029	3	2	false	0.9076389021005773	0.9601864174853475	0.0	intracellular membrane-bounded organelle
GO:0071704	16515	8995	3	2	9406	2	1	false	0.9145138279251911	0.9605023893093555	0.0	organic substance metabolic process
GO:0019752	16515	923	3	1	1006	1	1	false	0.9174950298205091	0.9605023893093555	7.788489199683524E-124	carboxylic acid metabolic process
GO:0016020	16515	6329	3	1	10934	3	1	false	0.925322824442113	0.9605023893093555	0.0	membrane
GO:0009150	16515	460	3	1	495	1	2	false	0.9292929292930806	0.9605023893093555	1.728424826458533E-54	purine ribonucleotide metabolic process
GO:0006915	16515	1695	3	1	1819	1	1	false	0.9318306761956433	0.9605023893093555	6.637702222380925E-196	apoptotic process
GO:0012501	16515	1819	3	1	1921	1	1	false	0.9469026548681181	0.9710583348392436	1.7730777300949983E-172	programmed cell death
GO:0009117	16515	578	3	1	587	1	1	false	0.9846678023849298	0.9942134571920631	4.66427742017905E-20	nucleotide metabolic process
GO:0043436	16515	1006	3	1	1019	1	1	false	0.9872423945044301	0.9942134571920631	5.264971687837605E-30	oxoacid metabolic process
GO:0008150	16515	13878	3	2	14589	3	1	false	0.9931147088163584	0.9942134571920631	0.0	biological_process
GO:0006796	16515	2991	3	1	3009	1	1	false	0.9940179461596822	0.9942134571920631	1.6476590431454356E-47	phosphate-containing compound metabolic process
GO:0003674	16515	11969	3	1	14589	3	1	false	0.9942134571920631	0.9942134571920631	0.0	molecular_function
GO:0000000	16515	14589	3	3	0	0	0	true	1.0	1.0	1.0	Gene Ontology
GO:0033875	16515	123	3	1	123	1	1	true	1.0	1.0	1.0	ribonucleoside bisphosphate metabolic process
GO:0005777	16515	130	3	1	130	1	1	true	1.0	1.0	1.0	peroxisome
