## Supplementary File S5 for "PIGNON: A protein-protein interaction-guided functional enrichment analysis for quantitative proteomics": table-mcl2_cluster1109-Parent-Child-Union-Benjamini-Hochberg.txt

ID	Pop.total	Pop.term	Study.total	Study.term	Pop.family	Study.family	nparents	is.trivial	p	p.adjusted	p.min	name
GO:0043500	16515	89	3	2	7366	2	2	false	1.4436709351848105E-4	0.006785253395368609	1.8445299760576273E-208	muscle adaptation
GO:0043502	16515	73	3	2	3843	2	3	false	3.5598164987670763E-4	0.008365568772102629	1.854617547100816E-156	regulation of muscle adaptation
GO:0014733	16515	11	3	2	76	2	2	false	0.019298245614034842	0.2343046142117016	1.746065999883903E-13	regulation of skeletal muscle adaptation
GO:0044057	16515	491	3	2	3474	2	2	false	0.019940818230783114	0.2343046142117016	0.0	regulation of system process
GO:0003008	16515	1482	3	2	6028	2	1	false	0.06041278084065982	0.5103930322012922	0.0	system process
GO:0003012	16515	389	3	2	1482	2	1	false	0.06876668115518732	0.5103930322012922	0.0	muscle system process
GO:0051239	16515	2782	3	2	10089	2	2	false	0.07601598351934138	0.5103930322012922	0.0	regulation of multicellular organismal process
GO:0090257	16515	203	3	2	627	2	2	false	0.10447335300202182	0.6137809488868782	1.0142939123222344E-170	regulation of muscle system process
GO:0048583	16515	3777	3	2	9953	2	2	false	0.14398412086499715	0.7519170756283184	0.0	regulation of response to stimulus
GO:0014888	16515	37	3	2	89	2	1	false	0.17007150153216935	0.7993360572011959	6.724995294817963E-26	striated muscle adaptation
GO:0043501	16515	17	3	2	37	2	1	false	0.20420420420420407	0.863062570597217	6.287185278334783E-11	skeletal muscle adaptation
GO:0032501	16515	6028	3	2	13878	3	1	false	0.40209355318075224	0.863062570597217	0.0	multicellular organismal process
GO:0009059	16515	3643	3	1	8388	1	2	false	0.43431092036376584	0.863062570597217	0.0	macromolecule biosynthetic process
GO:0034645	16515	3359	3	1	7536	1	3	false	0.4457271762219222	0.863062570597217	0.0	cellular macromolecule biosynthetic process
GO:0090304	16515	3833	3	1	8019	1	2	false	0.4779897742858977	0.863062570597217	0.0	nucleic acid metabolic process
GO:0010467	16515	3646	3	1	7606	1	1	false	0.47935840126125334	0.863062570597217	0.0	gene expression
GO:0006351	16515	2161	3	1	4421	1	3	false	0.4888034381364633	0.863062570597217	0.0	transcription, DNA-templated
GO:0006139	16515	4384	3	1	8848	1	5	false	0.49547920433637904	0.863062570597217	0.0	nucleobase-containing compound metabolic process
GO:0009058	16515	4757	3	1	9406	1	1	false	0.5057410163721884	0.863062570597217	0.0	biosynthetic process
GO:0032774	16515	2371	3	1	4657	1	3	false	0.5091260468124964	0.863062570597217	0.0	RNA biosynthetic process
GO:0046483	16515	4528	3	1	8863	1	1	false	0.5108879611877025	0.863062570597217	0.0	heterocycle metabolic process
GO:0006725	16515	4570	3	1	8863	1	1	false	0.5156267629462289	0.863062570597217	0.0	cellular aromatic compound metabolic process
GO:0044249	16515	4600	3	1	8896	1	2	false	0.5170863309352786	0.863062570597217	0.0	cellular biosynthetic process
GO:1901576	16515	4681	3	1	9027	1	2	false	0.518555444775452	0.863062570597217	0.0	organic substance biosynthetic process
GO:1901360	16515	4777	3	1	8995	1	1	false	0.5310728182328325	0.863062570597217	0.0	organic cyclic compound metabolic process
GO:0018130	16515	3081	3	1	5741	1	2	false	0.5366660860487552	0.863062570597217	0.0	heterocycle biosynthetic process
GO:0050896	16515	7281	3	2	13878	3	1	false	0.5369377066449057	0.863062570597217	0.0	response to stimulus
GO:0019438	16515	3096	3	1	5759	1	2	false	0.5375933321753205	0.863062570597217	0.0	aromatic compound biosynthetic process
GO:1901362	16515	3230	3	1	5889	1	2	false	0.5484802173548106	0.863062570597217	0.0	organic cyclic compound biosynthetic process
GO:0034641	16515	5039	3	1	9147	1	2	false	0.5508910025088619	0.863062570597217	0.0	cellular nitrogen compound metabolic process
GO:0034654	16515	3033	3	1	4963	1	5	false	0.6111223050563478	0.9130370689318988	0.0	nucleobase-containing compound biosynthetic process
GO:0044271	16515	3707	3	1	5830	1	2	false	0.6358490566033003	0.9130370689318988	0.0	cellular nitrogen compound biosynthetic process
GO:0014883	16515	9	3	2	11	2	1	false	0.6545454545454543	0.9130370689318988	0.018181818181818195	transition between fast and slow fiber
GO:0044237	16515	8863	3	1	13059	1	2	false	0.678689026725022	0.9130370689318988	0.0	cellular metabolic process
GO:0006366	16515	1511	3	1	2161	1	1	false	0.6992133271631297	0.9130370689318988	0.0	transcription by RNA polymerase II
GO:0050789	16515	8917	3	2	13878	3	2	false	0.708015106412641	0.9130370689318988	0.0	regulation of biological process
GO:0044260	16515	6589	3	1	9167	1	2	false	0.7187738627761757	0.9130370689318988	0.0	cellular macromolecule metabolic process
GO:0065007	16515	9584	3	2	13878	3	1	false	0.7720556775335542	0.9549109695809749	0.0	biological regulation
GO:0043170	16515	7606	3	1	8995	1	1	false	0.8455808782695051	0.9867644661435597	0.0	macromolecule metabolic process
GO:0016070	16515	3298	3	1	3833	1	1	false	0.8604226454472057	0.9867644661435597	0.0	RNA metabolic process
GO:0008150	16515	13878	3	3	14589	3	1	false	0.8607945342954457	0.9867644661435597	0.0	biological_process
GO:0006807	16515	8339	3	1	9406	1	1	false	0.8865617690907434	0.9921048368396415	0.0	nitrogen compound metabolic process
GO:0044238	16515	8708	3	1	9406	1	1	false	0.9257920476364541	0.9995839053749308	0.0	primary metabolic process
GO:0071704	16515	8995	3	1	9406	1	1	false	0.9563044864969051	0.9995839053749308	0.0	organic substance metabolic process
GO:0008152	16515	9406	3	1	13878	3	1	false	0.9665553061074156	0.9995839053749308	0.0	metabolic process
GO:0097659	16515	2359	3	1	2371	1	1	false	0.9949388443690911	0.9995839053749308	1.5605119001577283E-32	nucleic acid-templated transcription
GO:0009987	16515	12841	3	1	13878	3	1	false	0.9995839053749309	0.9995839053749308	0.0	cellular process
GO:0000000	16515	14589	3	3	0	0	0	true	1.0	1.0	1.0	Gene Ontology
