## Supplementary File S5 for "PIGNON: A protein-protein interaction-guided functional enrichment analysis for quantitative proteomics": table-mcl2_cluster1129-Parent-Child-Union-Benjamini-Hochberg.txt

ID	Pop.total	Pop.term	Study.total	Study.term	Pop.family	Study.family	nparents	is.trivial	p	p.adjusted	p.min	name
GO:0035253	16515	10	3	3	10934	3	3	false	5.509528776578552E-10	1.944863658132229E-7	1.4919705089946286E-34	ciliary rootlet
GO:0048489	16515	40	3	3	4703	3	3	false	5.702434955831403E-7	1.0064797697042427E-4	1.2270912241020576E-99	synaptic vesicle transport
GO:0098935	16515	8	3	3	617	3	2	false	1.4374683307756491E-6	1.6914210692126804E-4	2.009223358220219E-18	dendritic transport
GO:0099637	16515	46	3	3	1926	3	2	false	1.276823706730681E-5	0.001126796921189826	7.61417875574432E-94	neurotransmitter receptor transport
GO:0099640	16515	12	3	3	400	3	2	false	2.0780594702834044E-5	0.0014671099860200834	3.3726588337005343E-23	axo-dendritic protein transport
GO:1902414	16515	85	3	3	2531	3	1	false	3.659441496435915E-5	0.002152971413736463	6.158577623227921E-161	protein localization to cell junction
GO:0098971	16515	4	3	3	75	3	4	false	5.9237319511292046E-5	0.0029872533982122987	8.227405487679473E-7	anterograde dendritic transport of neurotransmitter receptor complex
GO:0005875	16515	218	3	3	5104	3	2	false	7.689414818433588E-5	0.0032586192167807083	0.0	microtubule associated complex
GO:0008088	16515	60	3	3	1353	3	2	false	8.308094320404072E-5	0.0032586192167807083	4.1588115624613614E-106	axo-dendritic transport
GO:0099568	16515	282	3	3	6076	3	1	false	9.896340386577141E-5	0.003493408156461731	0.0	cytoplasmic region
GO:0032839	16515	31	3	3	619	3	2	false	1.1426590359579906E-4	0.00366689672448337	5.062361073824144E-53	dendrite cytoplasm
GO:0005929	16515	647	3	3	9587	3	3	false	3.0604426390413303E-4	0.008539258583050909	0.0	cilium
GO:0120111	16515	82	3	3	1183	3	2	false	3.217634719404675E-4	0.008539258583050909	8.718925535001856E-129	neuron projection cytoplasm
GO:0007017	16515	896	3	3	12841	3	1	false	3.386674792144836E-4	0.008539258583050909	0.0	microtubule-based process
GO:0036477	16515	797	3	3	10934	3	1	false	3.8594060837729834E-4	0.009082468983812422	0.0	somatodendritic compartment
GO:0097120	16515	47	3	3	573	3	2	false	5.198540651177979E-4	0.010328750859801221	4.1863201926162275E-70	receptor localization to synapse
GO:1901950	16515	9	3	2	630	3	3	false	5.410323881662825E-4	0.010328750859801221	2.4582569847941957E-20	dense core granule transport
GO:0099519	16515	9	3	2	629	3	3	false	5.427489405325144E-4	0.010328750859801221	2.4938838976170743E-20	dense core granule cytoskeletal transport
GO:0098930	16515	51	3	3	609	3	2	false	5.559384315473745E-4	0.010328750859801221	1.2901176120836754E-75	axonal transport
GO:1904115	16515	55	3	3	615	3	2	false	6.800304464939719E-4	0.012002537380618603	6.260923144545972E-80	axon cytoplasm
GO:0099111	16515	440	3	3	4764	3	2	false	7.829780403014006E-4	0.013119317377772553	0.0	microtubule-based transport
GO:0030427	16515	182	3	2	10934	3	1	false	8.17634510796023E-4	0.013119317377772553	0.0	site of polarized growth
GO:0097479	16515	52	3	3	518	3	1	false	9.595630575341398E-4	0.014185537692292109	8.166180132056565E-73	synaptic vesicle localization
GO:1905383	16515	8	3	3	71	3	1	false	9.797917942437277E-4	0.014185537692292109	9.399268641403131E-11	protein localization to presynapse
GO:0003774	16515	129	3	3	1279	3	1	false	0.001004641479624087	0.014185537692292109	6.497477883251854E-181	motor activity
GO:0097485	16515	253	3	3	2319	3	3	false	0.0012848563327168977	0.017444395594194802	0.0	neuron projection guidance
GO:1990939	16515	39	3	3	329	3	2	false	0.0015539335142938748	0.02031624187206436	1.4376550021646726E-51	ATP-dependent microtubule motor activity
GO:0040011	16515	1650	3	3	13878	3	1	false	0.0016779346581636452	0.020969391833929964	0.0	locomotion
GO:0032252	16515	13	3	2	518	3	1	false	0.0017226979127024616	0.020969391833929964	3.749053092610545E-26	secretory granule localization
GO:0005623	16515	1465	3	3	11845	3	1	false	0.0018885471607278331	0.02222190492456417	0.0	cell
GO:0032838	16515	243	3	3	1927	3	2	false	0.001983672400425794	0.022588269591945334	2.871508E-316	plasma membrane bounded cell projection cytoplasm
GO:0098937	16515	5	3	3	31	3	2	false	0.002224694104560608	0.02454115684093421	5.885434139049278E-6	anterograde dendritic transport
GO:0150034	16515	309	3	2	10934	3	2	false	0.0023437116875034032	0.025070612899657615	0.0	distal axon
GO:0032989	16515	1057	3	3	7814	3	3	false	0.0024690955646193297	0.025635021597371275	0.0	cellular component morphogenesis
GO:0099080	16515	1510	3	3	10934	3	1	false	0.0026293565860984885	0.0264957675614294	0.0	supramolecular complex
GO:0030990	16515	647	3	3	4639	3	1	false	0.002702117938276086	0.0264957675614294	0.0	intraciliary transport particle
GO:0051656	16515	691	3	3	4820	3	2	false	0.002935456167345629	0.02800583856954073	0.0	establishment of organelle localization
GO:0006935	16515	556	3	3	3829	3	2	false	0.003047626784357994	0.02831084881258873	0.0	chemotaxis
GO:0007028	16515	7	3	1	6509	3	1	false	0.0032233283410893175	0.02917525395909049	1.0214856441200699E-23	cytoplasm organization
GO:0051649	16515	801	3	3	5310	3	3	false	0.003421614847315543	0.03019575102755967	0.0	establishment of localization in cell
GO:0099641	16515	8	3	3	46	3	3	false	0.0036890645586297585	0.031242293663086153	3.832404138207021E-9	anterograde axonal protein transport
GO:0005829	16515	390	3	2	10934	3	2	false	0.0037172134103388623	0.031242293663086153	0.0	cytosol
GO:0006928	16515	2076	3	3	12841	3	1	false	0.00422045363643307	0.034078219298230614	0.0	movement of cell or subcellular component
GO:0008092	16515	957	3	3	5904	3	1	false	0.004247710054170388	0.034078219298230614	0.0	cytoskeletal protein binding
GO:0046907	16515	1873	3	3	11294	3	3	false	0.004555010980737778	0.035731530582231906	0.0	intracellular transport
GO:0042330	16515	556	3	3	3248	3	2	false	0.004993795052502488	0.03832194898985605	0.0	taxis
GO:0031340	16515	10	3	1	1933	1	4	false	0.005173305742370069	0.03885482823524754	5.1000145813286815E-27	positive regulation of vesicle fusion
GO:0042995	16515	1906	3	3	10934	3	1	false	0.005290135300371416	0.03890453668814812	0.0	cell projection
GO:0099118	16515	358	3	3	1952	3	2	false	0.006126741354866892	0.04413754486261251	0.0	microtubule-based protein transport
GO:0044297	16515	538	3	2	10934	3	1	false	0.007013365326264853	0.049514359203429864	0.0	cell body
GO:1990049	16515	5	3	2	52	2	3	false	0.007541478129713459	0.05219885842723237	3.8476929233231484E-7	retrograde neuronal dense core vesicle transport
GO:0032988	16515	4	3	1	520	1	2	false	0.007692307692306266	0.052218934911232924	3.3206280900274E-10	ribonucleoprotein complex disassembly
GO:0031503	16515	549	3	3	2531	3	1	false	0.010161989307112946	0.0676826834983183	0.0	protein-containing complex localization
GO:0030030	16515	1456	3	3	6509	3	1	false	0.011174964502982573	0.07305115684357127	0.0	cell projection organization
GO:0048471	16515	689	3	2	10934	3	2	false	0.011397863294223305	0.07315355896110594	0.0	perinuclear region of cytoplasm
GO:0007018	16515	540	3	3	2358	3	2	false	0.011958759480843783	0.07538289458460457	0.0	microtubule-based movement
GO:0008432	16515	9	3	1	700	1	1	false	0.012857142857141898	0.07764191512516623	9.46905791202388E-21	JUN kinase binding
GO:0061178	16515	53	3	1	4098	1	4	false	0.012933138116158772	0.07764191512516623	2.0477404353042915E-122	regulation of insulin secretion involved in cellular response to glucose stimulus
GO:0005871	16515	52	3	3	218	3	1	false	0.012976977315537697	0.07764191512516623	1.532026444235585E-51	kinesin complex
GO:0031338	16515	29	3	1	2111	1	3	false	0.013737565135006607	0.08082267487762221	4.1714263582266014E-66	regulation of vesicle fusion
GO:0035774	16515	31	3	1	2136	1	4	false	0.014513108614237026	0.08398569411189623	6.199843901780296E-70	positive regulation of insulin secretion involved in cellular response to glucose stimulus
GO:0030705	16515	465	3	3	1873	3	1	false	0.015227707116667643	0.08541276714018282	0.0	cytoskeleton-dependent intracellular transport
GO:0061842	16515	30	3	1	5875	3	1	false	0.015243638328134612	0.08541276714018282	2.4301561281034787E-81	microtubule organizing center localization
GO:0016482	16515	150	3	2	2014	3	2	false	0.015727445987718223	0.08674669427600833	4.16550774806529E-231	cytosolic transport
GO:0098840	16515	358	3	3	1417	3	3	false	0.01602550401318684	0.08703081410238392	0.0	protein transport along microtubule
GO:0048869	16515	3513	3	3	13027	3	2	false	0.019598835490523433	0.1048240746690117	0.0	cellular developmental process
GO:1903008	16515	101	3	1	4982	1	2	false	0.02027298273784702	0.10681138666358206	9.544684556494289E-214	organelle disassembly
GO:0034451	16515	92	3	1	10934	3	2	false	0.02503283693802972	0.12994987410477193	4.9410897715415815E-230	centriolar satellite
GO:0051640	16515	807	3	3	2730	3	1	false	0.025762850194921017	0.13144581407293549	0.0	organelle localization
GO:0044295	16515	29	3	2	177	2	1	false	0.026065742167437633	0.13144581407293549	6.4525119460773695E-34	axonal growth cone
GO:0005874	16515	523	3	3	1665	3	2	false	0.030870957947421222	0.153485185287883	0.0	microtubule
GO:0072384	16515	77	3	2	718	3	2	false	0.03172073042344177	0.15551969221492978	1.1929162407887686E-105	organelle transport along microtubule
GO:0099518	16515	64	3	2	570	3	2	false	0.034581366657082516	0.16722222506780998	2.1081591228683625E-86	vesicle cytoskeletal trafficking
GO:0043204	16515	137	3	1	10934	3	2	false	0.037123509270502175	0.1770891726011793	5.7403E-319	perikaryon
GO:0009605	16515	2447	3	3	7281	3	1	false	0.03792932865146047	0.17852070685287394	0.0	response to external stimulus
GO:0000904	16515	692	3	3	2048	3	2	false	0.03846624631371808	0.17866559143082214	0.0	cell morphogenesis involved in differentiation
GO:0035617	16515	4	3	1	101	1	2	false	0.039603960396039056	0.18156101324417906	2.449224514288091E-7	stress granule disassembly
GO:0048858	16515	618	3	3	1730	3	3	false	0.04544326393270599	0.20565989959288736	0.0	cell projection morphogenesis
GO:0021766	16515	75	3	1	4812	3	3	false	0.04604253719799582	0.20573437507458894	2.964444307706417E-167	hippocampus development
GO:0071322	16515	126	3	1	2539	1	3	false	0.04962583694366416	0.21897400551391813	5.720308156008749E-217	cellular response to carbohydrate stimulus
GO:0015631	16515	354	3	3	957	3	1	false	0.05034396644257819	0.2194002488176556	5.238274028515363E-273	tubulin binding
GO:0030182	16515	1250	3	3	3328	3	2	false	0.05290889280138554	0.22147071936327462	0.0	neuron differentiation
GO:0046887	16515	103	3	1	1928	1	5	false	0.05342323651455073	0.22147071936327462	6.832121506860093E-174	positive regulation of hormone secretion
GO:0098590	16515	2390	3	3	6329	3	2	false	0.05380826298071116	0.22147071936327462	0.0	plasma membrane region
GO:0032230	16515	9	3	1	167	1	3	false	0.05389221556886071	0.22147071936327462	4.4726516991089835E-15	positive regulation of synaptic transmission, GABAergic
GO:0048468	16515	1897	3	3	5006	3	3	false	0.05436290424082112	0.22147071936327462	0.0	cell development
GO:0032502	16515	5265	3	3	13878	3	1	false	0.05458343508386655	0.22147071936327462	0.0	developmental process
GO:0045184	16515	1978	3	3	5129	3	2	false	0.0573028026770195	0.22986237892031686	0.0	establishment of protein localization
GO:0022008	16515	1450	3	3	3721	3	2	false	0.05909845962071496	0.2329326313297986	0.0	neurogenesis
GO:0016817	16515	1312	3	3	3358	3	1	false	0.059559883168656805	0.2329326313297986	0.0	hydrolase activity, acting on acid anhydrides
GO:0032991	16515	4639	3	3	11845	3	1	false	0.060047788813064225	0.2329326313297986	0.0	protein-containing complex
GO:0046883	16515	222	3	1	3557	1	5	false	0.062412145066110966	0.23947268704714317	0.0	regulation of hormone secretion
GO:1903532	16515	345	3	1	5196	1	4	false	0.06639722863747362	0.25202388934438913	0.0	positive regulation of secretion by cell
GO:0009743	16515	208	3	1	3035	1	2	false	0.0685337726523878	0.25583825369867913	0.0	response to carbohydrate
GO:0016887	16515	525	3	3	1279	3	1	false	0.06892868348492513	0.25583825369867913	0.0	ATPase activity
GO:0021761	16515	98	3	1	4127	3	2	false	0.06957640893788442	0.25583825369867913	1.4007045837902847E-200	limbic system development
GO:0032228	16515	28	3	1	398	1	2	false	0.070351758793966	0.2560223799409278	1.2874422060406126E-43	regulation of synaptic transmission, GABAergic
GO:0030054	16515	1821	3	2	10934	3	1	false	0.07394707920680867	0.2663603975510557	0.0	cell junction
GO:0051179	16515	5875	3	3	13878	3	1	false	0.0758429210645628	0.2695606203024449	0.0	localization
GO:1903530	16515	650	3	1	8512	1	3	false	0.07636278195536682	0.2695606203024449	0.0	regulation of secretion by cell
GO:0032501	16515	6028	3	3	13878	3	1	false	0.08192506598144499	0.2863321613014859	0.0	multicellular organismal process
GO:0005856	16515	1977	3	3	4526	3	1	false	0.08327314749745601	0.28819040261374484	0.0	cytoskeleton
GO:0002376	16515	2527	3	2	13878	3	1	false	0.08737190021409164	0.29943961918033346	0.0	immune system process
GO:0009653	16515	2361	3	3	5265	3	2	false	0.09011317772452512	0.30586492054574393	0.0	anatomical structure morphogenesis
GO:0021543	16515	151	3	1	4812	3	2	false	0.09123482052183558	0.30672277756388533	8.662352460769426E-291	pallium development
GO:0043268	16515	36	3	1	369	1	3	false	0.09756097560974873	0.32370776169008353	8.395695507987482E-51	positive regulation of potassium ion transport
GO:0071705	16515	2183	3	3	4702	3	1	false	0.09999848344333055	0.32370776169008353	0.0	nitrogen compound transport
GO:0051641	16515	2730	3	3	5875	3	1	false	0.1002787091285842	0.32370776169008353	0.0	cellular localization
GO:0099536	16515	688	3	2	2147	2	2	false	0.10258489380923032	0.32370776169008353	0.0	synaptic signaling
GO:0071826	16515	176	3	1	1711	1	1	false	0.10286382232613481	0.32370776169008353	1.96929026426817E-245	ribonucleoprotein complex subunit organization
GO:0051642	16515	29	3	1	808	3	2	false	0.10397910761122889	0.32370776169008353	7.119402264093957E-54	centrosome localization
GO:0042391	16515	375	3	1	3583	1	1	false	0.10466089868832205	0.32370776169008353	0.0	regulation of membrane potential
GO:0048667	16515	545	3	3	1154	3	2	false	0.10502861447523029	0.32370776169008353	0.0	cell morphogenesis involved in neuron differentiation
GO:0060627	16515	492	3	1	8986	2	3	false	0.10651166886507879	0.32370776169008353	0.0	regulation of vesicle-mediated transport
GO:0006886	16515	1362	3	3	2870	3	3	false	0.10675360484945016	0.32370776169008353	0.0	intracellular protein transport
GO:0007267	16515	1687	3	2	5153	2	2	false	0.10713630303913664	0.32370776169008353	0.0	cell-cell signaling
GO:0051236	16515	181	3	1	4806	3	2	false	0.10880385604015835	0.32370776169008353	0.0	establishment of RNA localization
GO:0007399	16515	1971	3	3	4127	3	1	false	0.10884561089437565	0.32370776169008353	0.0	nervous system development
GO:0033036	16515	2808	3	3	5875	3	1	false	0.1091252794366004	0.32370776169008353	0.0	macromolecule localization
GO:0071840	16515	6683	3	3	13878	3	1	false	0.11164329395775294	0.32831491595395085	0.0	cellular component organization or biogenesis
GO:0043270	16515	219	3	1	1946	1	3	false	0.11253854059611346	0.32831491595395085	1.7089279859771584E-296	positive regulation of ion transport
GO:1904377	16515	60	3	1	524	1	3	false	0.11450381679391458	0.3291688526048751	1.9328343688864552E-80	positive regulation of protein localization to cell periphery
GO:0051932	16515	40	3	1	673	2	1	false	0.11542135427722505	0.3291688526048751	2.016193840321175E-65	synaptic transmission, GABAergic
GO:0010638	16515	583	3	1	5042	1	3	false	0.11562871876205244	0.3291688526048751	0.0	positive regulation of organelle organization
GO:0043228	16515	4536	3	3	9283	3	1	false	0.11662916487420302	0.3293607616047493	0.0	non-membrane-bounded organelle
GO:0097447	16515	581	3	3	1166	3	3	false	0.12339717963580145	0.34105379863773755	0.0	dendritic tree
GO:0010817	16515	444	3	1	3583	1	1	false	0.12391850404698873	0.34105379863773755	0.0	regulation of hormone levels
GO:0006890	16515	83	3	1	665	1	1	false	0.12481203007517282	0.34105379863773755	4.191679366142009E-108	retrograde vesicle-mediated transport, Golgi to endoplasmic reticulum
GO:0099513	16515	1041	3	3	2082	3	2	false	0.12481979817382292	0.34105379863773755	0.0	polymeric cytoskeletal fiber
GO:0034341	16515	183	3	1	1457	1	2	false	0.12560054907338777	0.34105379863773755	2.265716221739365E-238	response to interferon-gamma
GO:0043232	16515	4526	3	3	9010	3	2	false	0.12671440072788054	0.3414517821140598	0.0	intracellular non-membrane-bounded organelle
GO:0050806	16515	144	3	1	2169	2	4	false	0.1284010350476064	0.341978662607039	2.7009575900516226E-229	positive regulation of synaptic transmission
GO:0019894	16515	43	3	1	957	3	1	false	0.12895897557142816	0.341978662607039	1.0421416402732782E-75	kinesin binding
GO:0016043	16515	6509	3	3	12854	3	2	false	0.12981626285932926	0.341978662607039	0.0	cellular component organization
GO:0071944	16515	5612	3	3	10934	3	1	false	0.1351769837443055	0.3514581192186004	0.0	cell periphery
GO:0021537	16515	228	3	1	4812	3	2	false	0.13554279352098353	0.3514581192186004	0.0	telencephalon development
GO:0048666	16515	1027	3	3	1990	3	2	false	0.13725792532326858	0.3514581192186004	0.0	neuron development
GO:1903829	16515	306	3	1	6331	3	3	false	0.13812604212702204	0.3514581192186004	0.0	positive regulation of cellular protein localization
GO:0030139	16515	279	3	1	2016	1	1	false	0.138392857142735	0.3514581192186004	0.0	endocytic vesicle
GO:0005737	16515	6076	3	3	11683	3	2	false	0.14063299716086664	0.35361971254826197	0.0	cytoplasm
GO:0061564	16515	477	3	3	915	3	1	false	0.14124753390737943	0.35361971254826197	3.141381716105017E-274	axon development
GO:0050896	16515	7281	3	3	13878	3	1	false	0.14438010959247394	0.35888912271998646	0.0	response to stimulus
GO:0042221	16515	3829	3	3	7281	3	1	false	0.14538567860894636	0.35888912271998646	0.0	response to chemical
GO:0016787	16515	3358	3	3	6357	3	1	false	0.14733377968923173	0.36067865881516437	0.0	hydrolase activity
GO:0071702	16515	2495	3	3	4702	3	1	false	0.1493201933787548	0.36067865881516437	0.0	organic substance transport
GO:0003824	16515	6357	3	3	11969	3	1	false	0.14979141258093986	0.36067865881516437	0.0	catalytic activity
GO:1905477	16515	114	3	1	759	1	3	false	0.15019762845843956	0.36067865881516437	8.75363250708599E-139	positive regulation of protein localization to membrane
GO:0009914	16515	269	3	1	4834	3	2	false	0.15785568823915044	0.3765071483001359	0.0	hormone transport
GO:0071346	16515	165	3	1	1025	1	2	false	0.16097560975611747	0.3813717466034192	1.0752319285473937E-195	cellular response to interferon-gamma
GO:1904375	16515	109	3	1	664	1	2	false	0.16415662650603183	0.38305684079428065	4.1850203710874176E-128	regulation of protein localization to cell periphery
GO:0019882	16515	218	3	1	2527	2	1	false	0.16512559057315207	0.38305684079428065	1.245E-321	antigen processing and presentation
GO:0043005	16515	1047	3	3	1906	3	1	false	0.16554262454054566	0.38305684079428065	0.0	neuron projection
GO:0042623	16515	289	3	3	525	3	1	false	0.16602746923944742	0.38305684079428065	3.7948954952805876E-156	ATPase activity, coupled
GO:0001678	16515	135	3	1	793	1	2	false	0.17023959646903217	0.3882675007781716	1.9411979300083042E-156	cellular glucose homeostasis
GO:0030425	16515	581	3	3	1047	3	2	false	0.17048572980344645	0.3882675007781716	1.4979502321803E-311	dendrite
GO:0035773	16515	60	3	1	971	3	3	false	0.17432542553083066	0.39446714879732836	3.1287075749082685E-97	insulin secretion involved in cellular response to glucose stimulus
GO:0051650	16515	503	3	3	897	3	3	false	0.1758676417401536	0.3954221498998358	2.696098455078724E-266	establishment of vesicle localization
GO:0008090	16515	15	3	2	55	3	2	false	0.17743472460453302	0.39642061889493774	8.403572828011133E-14	retrograde axonal transport
GO:1903078	16515	55	3	1	308	1	4	false	0.17857142857141917	0.3964510332434652	2.9044161151928196E-62	positive regulation of protein localization to plasma membrane
GO:0019725	16515	841	3	1	12869	3	3	false	0.18353273727628747	0.3991952451083422	0.0	cellular homeostasis
GO:0032024	16515	68	3	1	370	1	4	false	0.18378378378380217	0.3991952451083422	4.072547668977285E-76	positive regulation of insulin secretion
GO:1904951	16515	418	3	1	6251	3	3	false	0.1875203497404067	0.3991952451083422	0.0	positive regulation of establishment of protein localization
GO:0032984	16515	353	3	1	1882	1	2	false	0.18756641870336366	0.3991952451083422	0.0	protein-containing complex disassembly
GO:0048284	16515	909	3	1	4814	1	1	false	0.18882426256798787	0.3991952451083422	0.0	organelle fusion
GO:0005815	16515	738	3	1	10934	3	2	false	0.18914416649444402	0.3991952451083422	0.0	microtubule organizing center
GO:0030424	16515	602	3	3	1047	3	1	false	0.18968262753972337	0.3991952451083422	3.60013370824989E-309	axon
GO:0007411	16515	251	3	3	436	3	2	false	0.1898224618294916	0.3991952451083422	2.1968011553238228E-128	axon guidance
GO:0047496	16515	43	3	2	98	2	2	false	0.18998527245949431	0.3991952451083422	8.136898935330265E-29	vesicle transport along microtubule
GO:0016020	16515	6329	3	3	10934	3	1	false	0.19390158536551774	0.4031071570839644	0.0	membrane
GO:1905475	16515	172	3	1	886	1	2	false	0.19413092550785818	0.4031071570839644	1.2455040406076947E-188	regulation of protein localization to membrane
GO:0051047	16515	367	3	1	1869	1	3	false	0.196361690743813	0.4044662365319443	0.0	positive regulation of secretion
GO:0043266	16515	85	3	1	430	1	2	false	0.1976744186046753	0.4044662365319443	2.972910377079553E-92	regulation of potassium ion transport
GO:0072386	16515	8	3	1	77	2	1	false	0.19822282980177441	0.4044662365319443	4.752383480411328E-11	plus-end-directed organelle transport along microtubule
GO:0030900	16515	345	3	1	4812	3	2	false	0.20007350343543448	0.4058962454753355	0.0	forebrain development
GO:0007420	16515	659	3	1	3235	1	3	false	0.20370942813013165	0.4109110178853513	0.0	brain development
GO:0006403	16515	209	3	1	2808	3	1	false	0.2071515288419565	0.4136420978526263	2.7E-322	RNA localization
GO:0099177	16515	387	3	1	3496	2	3	false	0.20917001404337596	0.4136420978526263	0.0	regulation of trans-synaptic signaling
GO:0033500	16515	221	3	1	1045	1	1	false	0.21148325358854747	0.4136420978526263	2.3881191266294634E-233	carbohydrate homeostasis
GO:0031175	16515	915	3	3	1533	3	2	false	0.21235473858321186	0.4136420978526263	0.0	neuron projection development
GO:0090277	16515	85	3	1	398	1	4	false	0.21356783919596667	0.4136420978526263	4.6195976664653956E-89	positive regulation of peptide hormone secretion
GO:0070727	16515	2015	3	3	3370	3	2	false	0.2136364225634911	0.4136420978526263	0.0	cellular macromolecule localization
GO:0006813	16515	202	3	1	937	1	2	false	0.215581643543146	0.4136420978526263	2.406597524730708E-211	potassium ion transport
GO:0032388	16515	192	3	1	2425	3	3	false	0.21929904422634022	0.4136420978526263	1.1465598292053087E-290	positive regulation of intracellular transport
GO:0032990	16515	638	3	3	1057	3	1	false	0.21949562160644998	0.4136420978526263	2.1711294386699665E-307	cell part morphogenesis
GO:0033043	16515	1180	3	1	5370	1	2	false	0.21973929236441067	0.4136420978526263	0.0	regulation of organelle organization
GO:0015630	16515	1194	3	3	1977	3	1	false	0.22006973289705334	0.4136420978526263	0.0	microtubule cytoskeleton
GO:0015931	16515	199	3	1	2500	3	2	false	0.22037684889841377	0.4136420978526263	8.366965467777354E-301	nucleobase-containing compound transport
GO:0050839	16515	471	3	1	5904	3	1	false	0.2207784910908251	0.4136420978526263	0.0	cell adhesion molecule binding
GO:0008574	16515	24	3	3	39	3	1	false	0.22146843199474892	0.4136420978526263	3.977591734197775E-11	ATP-dependent microtubule motor activity, plus-end-directed
GO:0003777	16515	79	3	3	129	3	1	false	0.22626064365501605	0.4203684590011614	5.469691148229055E-37	microtubule motor activity
GO:0043269	16515	540	3	1	2360	1	2	false	0.22881355932216044	0.4224712304343856	0.0	regulation of ion transport
GO:1990048	16515	5	3	1	61	3	3	false	0.22978605168102562	0.4224712304343856	1.6809132468907094E-7	anterograde neuronal dense core vesicle transport
GO:0022411	16515	554	3	1	6509	3	1	false	0.23425555290571876	0.42845704754258407	0.0	cellular component disassembly
GO:0090316	16515	149	3	1	1712	3	5	false	0.23916053704341145	0.4351735545171353	4.6811711466212315E-219	positive regulation of intracellular protein transport
GO:0005515	16515	5904	3	3	9221	3	1	false	0.26243731096287665	0.47507882446100236	0.0	protein binding
GO:0051648	16515	518	3	3	807	3	1	false	0.26391589505092283	0.4753179130253865	8.105257218839552E-228	vesicle localization
GO:0031982	16515	2029	3	1	7507	1	1	false	0.270281071001217	0.4843107515910132	0.0	vesicle
GO:0048812	16515	604	3	3	927	3	2	false	0.2761329855090503	0.4922976963873472	1.979770327319711E-259	neuron projection morphogenesis
GO:0032386	16515	319	3	1	3092	3	3	false	0.27875527216235757	0.4944754325292071	0.0	regulation of intracellular transport
GO:1903076	16515	93	3	1	328	1	3	false	0.28353658536584986	0.500442073170725	2.3692033986606953E-84	regulation of protein localization to plasma membrane
GO:0140352	16515	1405	3	1	13247	3	2	false	0.285650260667462	0.5014337261351044	0.0	export from cell
GO:0007409	16515	435	3	3	659	3	3	false	0.28693941268920986	0.5014337261351044	1.0891818025309468E-182	axonogenesis
GO:0051050	16515	859	3	1	7837	3	3	false	0.29413298950058964	0.5096684370649188	0.0	positive regulation of transport
GO:0033157	16515	221	3	1	2007	3	4	false	0.2954337320541196	0.5096684370649188	2.0161035634574735E-301	regulation of intracellular protein transport
GO:0072383	16515	7	3	1	44	2	2	false	0.29598308668076023	0.5096684370649188	2.609564659897557E-8	plus-end-directed vesicle transport along microtubule
GO:0016050	16515	1460	3	1	4814	1	1	false	0.3032820938934419	0.5182483166836398	0.0	vesicle organization
GO:0051046	16515	692	3	1	2270	1	2	false	0.30484581497777946	0.5182483166836398	0.0	regulation of secretion
GO:0023052	16515	5095	3	2	13878	3	1	false	0.3053701129467339	0.5182483166836398	0.0	signaling
GO:0030426	16515	177	3	2	314	2	2	false	0.3169654667181505	0.5353531567057758	8.499664012310926E-93	growth cone
GO:0050714	16515	237	3	1	742	1	5	false	0.31940700808624983	0.536907970735458	4.3741097621203014E-201	positive regulation of protein secretion
GO:1901701	16515	1030	3	1	3209	1	2	false	0.32097226550385777	0.5369820366012408	0.0	cellular response to oxygen-containing compound
GO:0008045	16515	31	3	1	251	3	1	false	0.32778188451017665	0.5457877605287376	2.3143614885438726E-40	motor neuron axon guidance
GO:0007275	16515	4343	3	3	6284	3	2	false	0.33004128258351323	0.5469698251266675	0.0	multicellular organism development
GO:0007154	16515	5113	3	2	12841	3	1	false	0.34936650683767567	0.5733794555573031	0.0	cell communication
GO:0005814	16515	610	3	1	4526	3	2	false	0.35235123540682267	0.5733794555573031	0.0	centriole
GO:0044419	16515	1871	3	1	13878	3	1	false	0.3523978954526857	0.5733794555573031	0.0	interspecies interaction between organisms
GO:0051130	16515	1112	3	1	8217	3	3	false	0.3535609782645308	0.5733794555573031	0.0	positive regulation of cellular component organization
GO:0010959	16515	324	3	1	915	1	2	false	0.35409836065578487	0.5733794555573031	1.9233683041247344E-257	regulation of metal ion transport
GO:0050796	16515	165	3	1	459	1	3	false	0.35947712418299105	0.5794311636374239	1.6531265287330204E-129	regulation of insulin secretion
GO:0030073	16515	195	3	1	537	1	2	false	0.3631284916200197	0.5804281383953945	4.4039587156872905E-152	insulin secretion
GO:0019900	16515	786	3	1	2163	1	1	false	0.36338418862714505	0.5804281383953945	0.0	kinase binding
GO:0034097	16515	1093	3	1	2958	1	1	false	0.36950642325946553	0.5875485018495105	0.0	response to cytokine
GO:0090276	16515	186	3	1	498	1	3	false	0.3734939759036425	0.589151096319016	3.29590887897364E-142	regulation of peptide hormone secretion
GO:0065008	16515	3583	3	1	9584	1	1	false	0.373852253754843	0.589151096319016	0.0	regulation of biological quality
GO:0060322	16515	701	3	1	4812	3	1	false	0.3765245060344351	0.5907251139118027	0.0	head development
GO:1990778	16515	300	3	1	2012	3	1	false	0.38409493461101796	0.599842272263825	0.0	protein localization to cell periphery
GO:0006952	16515	1379	3	1	3575	1	1	false	0.3857342657333946	0.599842272263825	0.0	defense response
GO:0030072	16515	223	3	1	574	1	2	false	0.3885017421602583	0.6014961183446104	8.433317105972581E-166	peptide hormone secretion
GO:0002793	16515	253	3	1	634	1	3	false	0.3990536277603645	0.6151350681196885	1.938952191277264E-184	positive regulation of peptide secretion
GO:0071345	16515	1013	3	1	2479	1	2	false	0.4086325131104273	0.6271620744694819	0.0	cellular response to cytokine stimulus
GO:0008017	16515	265	3	3	354	3	1	false	0.4182971623374084	0.6392160099788102	4.169266417251734E-86	microtubule binding
GO:0051222	16515	380	3	1	2277	3	4	false	0.42190636342106214	0.6419523546880817	0.0	positive regulation of protein transport
GO:0072659	16515	252	3	1	591	1	2	false	0.42639593908638407	0.642095506244456	2.2999490613522534E-174	protein localization to plasma membrane
GO:0045087	16515	757	3	1	1772	1	2	false	0.42720090293460156	0.642095506244456	0.0	innate immune response
GO:0016192	16515	2128	3	2	4702	3	1	false	0.42905841050689714	0.642095506244456	0.0	vesicle-mediated transport
GO:0046879	16515	261	3	1	608	1	2	false	0.42927631578949466	0.642095506244456	1.288043533008145E-179	hormone secretion
GO:0023056	16515	1745	3	1	6990	2	3	false	0.43699019366488334	0.6437246202436161	0.0	positive regulation of signaling
GO:0008089	16515	42	3	3	55	3	2	false	0.4375833809795927	0.6437246202436161	6.890929718969019E-13	anterograde axonal transport
GO:0009607	16515	1277	3	1	7281	3	1	false	0.43932539175686763	0.6437246202436161	0.0	response to biotic stimulus
GO:0050708	16515	417	3	1	944	1	4	false	0.4417372881354533	0.6437246202436161	1.5851155306691098E-280	regulation of protein secretion
GO:0060341	16515	720	3	1	4068	3	2	false	0.4426286936354167	0.6437246202436161	0.0	regulation of cellular localization
GO:0002791	16515	437	3	1	986	1	3	false	0.44320486815400545	0.6437246202436161	3.509597636446445E-293	regulation of peptide secretion
GO:0023061	16515	600	3	1	2361	2	2	false	0.4437576723453444	0.6437246202436161	0.0	signal release
GO:0002504	16515	97	3	1	218	1	1	false	0.4449541284403465	0.6437246202436161	1.6425509717346847E-64	antigen processing and presentation of peptide or polysaccharide antigen via MHC class II
GO:0045335	16515	125	3	1	279	1	1	false	0.4480286738351556	0.6455270280155507	9.711089125449943E-83	phagocytic vesicle
GO:0045202	16515	1222	3	2	1821	2	1	false	0.4502000470692862	0.6460187667295041	0.0	synapse
GO:0010647	16515	1736	3	1	6661	2	3	false	0.4533484092089798	0.6479027872500804	0.0	positive regulation of cell communication
GO:0005488	16515	9221	3	3	11969	3	1	false	0.4572229480303556	0.6508052445754658	0.0	binding
GO:0032253	16515	9	3	2	13	2	1	false	0.4615384615384607	0.6523285568802503	0.0013986013986013975	dense core granule localization
GO:0015833	16515	1929	3	3	2495	3	2	false	0.4619890629463529	0.6523285568802503	0.0	peptide transport
GO:0042592	16515	1707	3	1	3583	1	1	false	0.4764164108288804	0.6700198925202979	0.0	homeostatic process
GO:0009306	16515	519	3	1	2617	3	4	false	0.48491128257388144	0.6779321286601347	0.0	protein secretion
GO:0002790	16515	542	3	1	2726	3	2	false	0.48588336700004	0.6779321286601347	0.0	peptide secretion
GO:1903827	16515	498	3	1	2490	3	3	false	0.48815430983279506	0.6784191786258923	0.0	regulation of cellular protein localization
GO:0061025	16515	959	3	1	1951	1	1	false	0.49154279856490213	0.6804494427192567	0.0	membrane fusion
GO:0015672	16515	530	3	1	1064	1	1	false	0.4981203007519955	0.6868611959588062	2.0844E-319	monovalent inorganic cation transport
GO:0034613	16515	2012	3	3	2533	3	2	false	0.5010084700460805	0.687233652502047	0.0	cellular protein localization
GO:0071692	16515	525	3	1	2531	3	1	false	0.5022840859646689	0.687233652502047	0.0	protein localization to extracellular region
GO:0120025	16515	1906	3	3	2390	3	2	false	0.507033258137316	0.6910530506659173	0.0	plasma membrane bounded cell projection
GO:0007417	16515	893	3	1	4127	3	2	false	0.5189065690742465	0.7018328673501407	0.0	central nervous system development
GO:0002495	16515	96	3	1	185	1	2	false	0.5189189189189426	0.7018328673501407	3.9710184231943826E-55	antigen processing and presentation of peptide antigen via MHC class II
GO:0048193	16515	665	3	1	2128	2	1	false	0.5274447578746446	0.7079611626653638	0.0	Golgi vesicle transport
GO:0051128	16515	2242	3	1	10141	3	2	false	0.52746114952122	0.7079611626653638	0.0	regulation of cellular component organization
GO:0006955	16515	1668	3	1	7504	3	2	false	0.5296536948269346	0.7082111904314693	0.0	immune response
GO:0097708	16515	2016	3	1	9006	3	2	false	0.5324867042445691	0.7093124777295582	0.0	intracellular vesicle
GO:0005575	16515	11845	3	3	14589	3	1	false	0.5351899274240102	0.710233249551412	0.0	cellular_component
GO:0099081	16515	1229	3	3	1510	3	1	false	0.5389237012806043	0.7125096125545068	2.9472324095E-314	supramolecular polymer
GO:0051234	16515	4792	3	3	5875	3	1	false	0.542596114753176	0.714688166074146	0.0	establishment of localization
GO:0032879	16515	2429	3	1	10462	3	2	false	0.5473615005749972	0.7182847944348476	0.0	regulation of localization
GO:0019886	16515	94	3	1	171	1	2	false	0.5497076023391825	0.7186917912064127	1.2720780186756235E-50	antigen processing and presentation of exogenous peptide antigen via MHC class II
GO:0003674	16515	11969	3	3	14589	3	1	false	0.5521759367843886	0.7192550025272664	0.0	molecular_function
GO:0090087	16515	662	3	1	2719	3	2	false	0.5671664368593482	0.7360652654829041	0.0	regulation of peptide transport
GO:0032880	16515	928	3	1	3765	3	2	false	0.572269901334826	0.7391402092265601	0.0	regulation of protein localization
GO:0048584	16515	2094	3	1	8465	3	3	false	0.5737235618359136	0.7391402092265601	0.0	positive regulation of response to stimulus
GO:0035418	16515	71	3	3	85	3	1	false	0.5786676116229765	0.7427987887378572	2.6318966940217385E-16	protein localization to synapse
GO:0098542	16515	941	3	1	1609	1	2	false	0.5848353014288356	0.7479958746535469	0.0	defense response to other organism
GO:0043025	16515	472	3	2	843	3	2	false	0.5895330519925599	0.7512821926114572	2.652551411051871E-250	neuronal cell body
GO:0035592	16515	519	3	1	1984	3	2	false	0.5976027580673473	0.754210691647655	0.0	establishment of protein localization to extracellular region
GO:0043933	16515	1711	3	1	6509	3	1	false	0.5995332032288585	0.754210691647655	0.0	protein-containing complex subunit organization
GO:0023051	16515	3308	3	1	9004	2	2	false	0.5998332753785816	0.754210691647655	0.0	regulation of signaling
GO:0043229	16515	9004	3	3	10673	3	2	false	0.600377349441901	0.754210691647655	0.0	intracellular organelle
GO:0071333	16515	118	3	1	195	1	3	false	0.6051282051282403	0.7574831787598185	2.6239986128565743E-56	cellular response to glucose stimulus
GO:0043226	16515	9283	3	3	10934	3	1	false	0.6119369062555766	0.7609202373000294	0.0	organelle
GO:0048878	16515	1045	3	1	1707	1	1	false	0.6121851200940747	0.7609202373000294	0.0	chemical homeostasis
GO:0055082	16515	717	3	1	1156	1	2	false	0.6202422145332385	0.7682298306323971	0.0	cellular chemical homeostasis
GO:0010646	16515	3269	3	1	8383	2	2	false	0.6278745320764318	0.7727529780907718	0.0	regulation of cell communication
GO:0071326	16515	120	3	1	191	1	2	false	0.6282722513089277	0.7727529780907718	3.077046295428523E-54	cellular response to monosaccharide stimulus
GO:0048731	16515	4127	3	3	4812	3	2	false	0.6307853429930377	0.7731500905435497	0.0	system development
GO:0072657	16515	581	3	1	2012	3	1	false	0.6404396490785256	0.7822671146184067	0.0	protein localization to membrane
GO:0005886	16515	5537	3	3	6400	3	2	false	0.6475180963728178	0.7881858207572575	0.0	plasma membrane
GO:0006906	16515	890	3	1	2170	2	3	false	0.652174652039981	0.7911259524746161	0.0	vesicle fusion
GO:0061024	16515	1951	3	1	6509	3	1	false	0.6566836850507172	0.7921047626612124	0.0	membrane organization
GO:0051049	16515	1594	3	1	5283	3	2	false	0.6596094221230109	0.7921047626612124	0.0	regulation of transport
GO:0006811	16515	1419	3	1	4702	3	1	false	0.6597133150776103	0.7921047626612124	0.0	ion transport
GO:0071331	16515	120	3	1	181	1	2	false	0.6629834254143844	0.7925130544556085	9.337885233291021E-50	cellular response to hexose stimulus
GO:0045296	16515	313	3	1	471	1	1	false	0.6645435244160343	0.7925130544556085	8.133887693569898E-130	cadherin binding
GO:0051707	16515	1254	3	1	1873	1	2	false	0.6695141484244481	0.7957525063765326	0.0	response to other organism
GO:0046903	16515	1477	3	1	4702	3	1	false	0.6774371677861909	0.8024675175453873	0.0	secretion
GO:0070201	16515	688	3	1	2163	3	2	false	0.6830977849851994	0.8064666157183122	0.0	regulation of establishment of protein localization
GO:0051223	16515	642	3	1	1947	3	3	false	0.6991125140070835	0.8202270739291468	0.0	regulation of protein transport
GO:0005622	16515	10525	3	3	11845	3	1	false	0.7015317340347604	0.8202270739291468	0.0	intracellular
GO:0031410	16515	2016	3	1	6076	3	2	false	0.7017240122566639	0.8202270739291468	0.0	cytoplasmic vesicle
GO:0042886	16515	1950	3	3	2183	3	1	false	0.7126417395824258	0.8301988407411919	3.676E-321	amide transport
GO:0071310	16515	2428	3	1	3396	1	2	false	0.7149587750292418	0.8301988407411919	0.0	cellular response to organic substance
GO:0030001	16515	779	3	1	1064	1	1	false	0.7321428571432166	0.8446710154547538	1.0752815419801313E-267	metal ion transport
GO:0008104	16515	2531	3	3	2808	3	1	false	0.732207735776642	0.8446710154547538	0.0	protein localization
GO:0048522	16515	4621	3	1	12886	3	3	false	0.7361739634427935	0.8464801599195638	0.0	positive regulation of cellular process
GO:0019899	16515	2163	3	1	5904	3	1	false	0.745670675161396	0.8538316397282195	0.0	enzyme binding
GO:0000902	16515	960	3	3	1057	3	1	false	0.7489692442458236	0.8538316397282195	4.187268842637695E-140	cell morphogenesis
GO:0006812	16515	1064	3	1	1419	1	1	false	0.7498238195913542	0.8538316397282195	0.0	cation transport
GO:0005813	16515	560	3	1	738	1	2	false	0.7588075880755463	0.8582295881811204	2.5063700121632144E-176	centrosome
GO:0048583	16515	3777	3	1	9953	3	2	false	0.761120007490927	0.8582295881811204	0.0	regulation of response to stimulus
GO:0048518	16515	5275	3	1	13878	3	2	false	0.76181656941211	0.8582295881811204	0.0	positive regulation of biological process
GO:0048856	16515	4812	3	3	5265	3	1	false	0.7634110217815065	0.8582295881811204	0.0	anatomical structure development
GO:1901700	16515	1487	3	1	3829	3	1	false	0.7712882883209415	0.8643325897691821	0.0	response to oxygen-containing compound
GO:0110165	16515	10934	3	3	11845	3	1	false	0.786543683336195	0.8786389880306229	0.0	cellular anatomical entity
GO:0009987	16515	12841	3	3	13878	3	1	false	0.7921516040267216	0.8796257098333984	0.0	cellular process
GO:0010970	16515	435	3	3	470	3	2	false	0.7924106961105402	0.8796257098333984	1.1339005228704009E-53	transport along microtubule
GO:0051028	16515	145	3	1	181	1	1	false	0.8011049723757464	0.8855361238531266	8.233208751064726E-39	mRNA transport
GO:0019884	16515	175	3	1	218	1	1	false	0.8027522935779051	0.8855361238531266	1.433124354985921E-46	antigen processing and presentation of exogenous antigen
GO:0050804	16515	387	3	1	673	2	2	false	0.8197702186374439	0.9014918603707716	1.6518777353779856E-198	modulation of chemical synaptic transmission
GO:0051716	16515	5952	3	1	13037	3	2	false	0.8395267692835545	0.9186241075792048	0.0	cellular response to stimulus
GO:0070887	16515	2939	3	1	6418	3	2	false	0.8407818440019531	0.9186241075792048	0.0	cellular response to chemical stimulus
GO:0048002	16515	184	3	1	218	1	1	false	0.8440366972476243	0.9186241075792048	1.3878807685550404E-40	antigen processing and presentation of peptide antigen
GO:0015031	16515	1899	3	3	2008	3	2	false	0.8457587392726389	0.9186241075792048	2.850273740397961E-183	protein transport
GO:0030154	16515	3328	3	3	3513	3	1	false	0.8501486644184633	0.9205597501218329	6.4067112836E-314	cell differentiation
GO:0008150	16515	13878	3	3	14589	3	1	false	0.8607945342954457	0.9276592560396101	0.0	biological_process
GO:0048699	16515	1380	3	3	1450	3	1	false	0.8619610084447369	0.9276592560396101	3.2946673344839256E-121	generation of neurons
GO:0006950	16515	3575	3	1	7281	3	1	false	0.8681832876788258	0.9315158071447583	0.0	response to stress
GO:0043207	16515	1256	3	1	2462	3	2	false	0.8826113597083829	0.9440738448373576	0.0	response to external biotic stimulus
GO:0034284	16515	185	3	1	208	1	1	false	0.889423076923068	0.9440738448373576	4.420174585003608E-31	response to monosaccharide
GO:0002478	16515	169	3	1	190	1	2	false	0.8894736842105895	0.9440738448373576	2.253134674247135E-28	antigen processing and presentation of exogenous peptide antigen
GO:0019901	16515	700	3	1	786	1	1	false	0.8905852417304252	0.9440738448373576	2.985224654691716E-117	protein kinase binding
GO:0032940	16515	1368	3	1	1513	1	2	false	0.9041639127564974	0.9555983868354598	8.433213512315943E-207	secretion by cell
GO:0050657	16515	181	3	1	199	1	1	false	0.9095477386934379	0.9570417214986601	5.903810043998575E-26	nucleic acid transport
GO:0090174	16515	890	3	1	977	1	2	false	0.9109518935511326	0.9570417214986601	8.266259420119767E-127	organelle membrane fusion
GO:0017111	16515	1279	3	3	1312	3	1	false	0.9263699807250886	0.9703519382669326	1.671504200825845E-66	nucleoside-triphosphatase activity
GO:0006810	16515	4702	3	3	4792	3	1	false	0.9446963562444106	0.9866207507522987	1.9528703698435357E-193	transport
GO:0050794	16515	8239	3	1	12995	3	2	false	0.9509969671442356	0.990271178176741	0.0	regulation of cellular process
GO:0050789	16515	8917	3	1	13878	3	2	false	0.9543376509749695	0.990636602285853	0.0	regulation of biological process
GO:0048513	16515	3125	3	1	4812	3	2	false	0.9569605704801017	0.990636602285853	0.0	animal organ development
GO:0120036	16515	1437	3	3	1456	3	1	false	0.9613340703601524	0.9922541720384028	1.0870553178834464E-43	plasma membrane bounded cell projection organization
GO:0065007	16515	9584	3	1	13878	3	1	false	0.970392899401802	0.9954751131221639	0.0	biological regulation
GO:0099537	16515	678	3	2	688	2	1	false	0.9711206458816772	0.9954751131221639	1.6308581617624151E-22	trans-synaptic signaling
GO:0009749	16515	177	3	1	181	1	1	false	0.9779005524861734	0.9954751131221639	2.311996266588438E-8	response to glucose
GO:0009746	16515	181	3	1	185	1	1	false	0.9783783783783792	0.9954751131221639	2.116894490379955E-8	response to hexose
GO:0006996	16515	4814	3	1	6509	3	1	false	0.9823641074486691	0.9954751131221639	0.0	organelle organization
GO:0098916	16515	673	3	2	678	2	1	false	0.985294309878446	0.9954751131221639	8.500657496417303E-13	anterograde trans-synaptic signaling
GO:0099512	16515	1223	3	3	1229	3	1	false	0.9854135152642444	0.9954751131221639	2.1150941658829377E-16	supramolecular fiber
GO:0010033	16515	2958	3	1	3829	3	1	false	0.988260720942367	0.9954751131221639	0.0	response to organic substance
GO:0120039	16515	616	3	3	618	3	1	false	0.9903069975291039	0.9954751131221639	5.24513120695616E-6	plasma membrane bounded cell projection morphogenesis
GO:0043227	16515	7507	3	1	9283	3	1	false	0.9930068918097362	0.9954751131221639	0.0	membrane-bounded organelle
GO:0042593	16515	220	3	1	221	1	1	false	0.9954751131221639	0.9954751131221639	0.004524886877827947	glucose homeostasis
GO:0000000	16515	14589	3	3	0	0	0	true	1.0	1.0	1.0	Gene Ontology
GO:0007268	16515	673	3	2	673	2	1	true	1.0	1.0	1.0	chemical synaptic transmission
GO:0016462	16515	1312	3	3	1312	3	1	true	1.0	1.0	1.0	pyrophosphatase activity
GO:0016818	16515	1312	3	3	1312	3	1	true	1.0	1.0	1.0	hydrolase activity, acting on acid anhydrides, in phosphorus-containing anhydrides
GO:0050658	16515	181	3	1	181	1	2	true	1.0	1.0	1.0	RNA transport
