## Supplementary File S5 for "PIGNON: A protein-protein interaction-guided functional enrichment analysis for quantitative proteomics": table-mcl2_cluster1140-Parent-Child-Union-Benjamini-Hochberg.txt

ID	Pop.total	Pop.term	Study.total	Study.term	Pop.family	Study.family	nparents	is.trivial	p	p.adjusted	p.min	name
GO:0031510	16515	3	3	1	4034	1	2	false	7.436787307883474E-4	0.10230352303496612	9.146745829903052E-11	SUMO activating enzyme complex
GO:0043008	16515	8	3	1	5904	1	1	false	0.0013550135501320015	0.10230352303496612	2.7441652963150435E-26	ATP-dependent protein binding
GO:0044388	16515	5	3	1	2163	1	1	false	0.0023116042533535435	0.11635074741879503	2.546290071371585E-15	small protein activating enzyme binding
GO:0004839	16515	3	3	1	884	1	2	false	0.003393665158371332	0.12811085972851777	8.71504625894739E-9	ubiquitin activating enzyme activity
GO:0030534	16515	120	3	1	6056	1	2	false	0.019815059445157265	0.49774480670244664	3.009697545721707E-255	adult behavior
GO:0035264	16515	140	3	1	6038	1	2	false	0.02318648559128749	0.49774480670244664	3.2312912996277642E-288	multicellular organism growth
GO:0016874	16515	155	3	1	6357	1	1	false	0.024382570394820502	0.49774480670244664	9.95913586E-316	ligase activity
GO:0008022	16515	189	3	1	5904	1	1	false	0.0320121951218695	0.49774480670244664	0.0	protein C-terminus binding
GO:1903829	16515	306	3	1	6331	1	3	false	0.048333596588217766	0.49774480670244664	0.0	positive regulation of cellular protein localization
GO:0048149	16515	11	3	1	224	1	2	false	0.049107142857140476	0.49774480670244664	7.190657131248518E-19	behavioral response to ethanol
GO:1903322	16515	127	3	1	2016	1	3	false	0.06299603174597884	0.49774480670244664	3.7109557057516777E-205	positive regulation of protein modification by small protein conjugation or removal
GO:0033235	16515	12	3	1	189	1	3	false	0.06349206349206164	0.49774480670244664	3.293264536665306E-19	positive regulation of protein sumoylation
GO:1904951	16515	418	3	1	6251	1	3	false	0.06686930091197653	0.49774480670244664	0.0	positive regulation of establishment of protein localization
GO:0016925	16515	77	3	1	1148	1	2	false	0.06707317073169569	0.49774480670244664	4.7725773058304994E-122	protein sumoylation
GO:0097305	16515	212	3	1	3035	1	2	false	0.06985172981878478	0.49774480670244664	0.0	response to alcohol
GO:1903747	16515	67	3	1	944	1	3	false	0.0709745762711604	0.49774480670244664	1.9088718470652515E-104	regulation of establishment of protein localization to mitochondrion
GO:0007610	16515	528	3	1	13878	2	1	false	0.07464680817345815	0.49774480670244664	0.0	behavior
GO:0046677	16515	291	3	1	3829	1	1	false	0.07599895534076202	0.49774480670244664	0.0	response to antibiotic
GO:0032388	16515	192	3	1	2425	1	3	false	0.07917525773200121	0.49774480670244664	1.1465598292053087E-290	positive regulation of intracellular transport
GO:0033233	16515	22	3	1	270	1	2	false	0.0814814814814785	0.49774480670244664	8.761966035689454E-33	regulation of protein sumoylation
GO:0090316	16515	149	3	1	1712	1	5	false	0.08703271028029762	0.49774480670244664	4.6811711466212315E-219	positive regulation of intracellular protein transport
GO:1903320	16515	217	3	1	2456	1	2	false	0.08835504885996776	0.49774480670244664	8.50003E-318	regulation of protein modification by small protein conjugation or removal
GO:1903749	16515	55	3	1	591	1	4	false	0.09306260575297307	0.49774480670244664	6.205806477559049E-79	positive regulation of establishment of protein localization to mitochondrion
GO:0006839	16515	229	3	1	4702	2	1	false	0.09504326391527645	0.49774480670244664	0.0	mitochondrial transport
GO:0032386	16515	319	3	1	3092	1	3	false	0.10316946959902877	0.49774480670244664	0.0	regulation of intracellular transport
GO:0007005	16515	503	3	1	4814	1	1	false	0.10448691317015418	0.49774480670244664	0.0	mitochondrion organization
GO:0048589	16515	579	3	1	5407	1	2	false	0.10708341039386912	0.49774480670244664	0.0	developmental growth
GO:0006626	16515	91	3	1	848	1	4	false	0.10731132075470008	0.49774480670244664	6.653164283750399E-125	protein targeting to mitochondrion
GO:1903955	16515	30	3	1	277	1	5	false	0.10830324909747423	0.49774480670244664	7.192343443158598E-41	positive regulation of protein targeting to mitochondrion
GO:0033157	16515	221	3	1	2007	1	4	false	0.11011459890393259	0.49774480670244664	2.0161035634574735E-301	regulation of intracellular protein transport
GO:0045471	16515	119	3	1	1073	1	4	false	0.11090400745570275	0.49774480670244664	1.1412539128667855E-161	response to ethanol
GO:0070585	16515	132	3	1	1178	1	1	false	0.11205432937177491	0.49774480670244664	9.345379383782081E-179	protein localization to mitochondrion
GO:0010638	16515	583	3	1	5042	1	3	false	0.11562871876205244	0.49774480670244664	0.0	positive regulation of organelle organization
GO:0010822	16515	113	3	1	957	1	3	false	0.11807732497385952	0.49774480670244664	3.1393111470966166E-150	positive regulation of mitochondrion organization
GO:0010821	16515	180	3	1	1486	1	2	false	0.12113055181694149	0.49774480670244664	1.777386942689652E-237	regulation of mitochondrion organization
GO:0040007	16515	873	3	1	13878	2	1	false	0.12185780444370212	0.49774480670244664	0.0	growth
GO:0009636	16515	467	3	1	3829	1	1	false	0.1219639592582154	0.49774480670244664	0.0	response to toxic substance
GO:0098772	16515	1567	3	1	11969	1	2	false	0.13092154733085615	0.5049716859142767	0.0	molecular function regulator
GO:0051130	16515	1112	3	1	8217	1	3	false	0.13532919557018644	0.5049716859142767	0.0	positive regulation of cellular component organization
GO:0046983	16515	799	3	1	5904	1	1	false	0.13533197831943072	0.5049716859142767	0.0	protein dimerization activity
GO:1903533	16515	75	3	1	547	1	2	false	0.1371115173674526	0.5049716859142767	2.2711277671290027E-94	regulation of protein targeting
GO:1903214	16515	40	3	1	255	1	4	false	0.1568627450980311	0.555687463933654	1.1295949966230226E-47	regulation of protein targeting to mitochondrion
GO:0044093	16515	1894	3	1	11969	1	2	false	0.15824212549104053	0.555687463933654	0.0	positive regulation of molecular function
GO:0051222	16515	380	3	1	2277	1	4	false	0.1668862538427288	0.572723280233001	0.0	positive regulation of protein transport
GO:0060341	16515	720	3	1	4068	1	2	false	0.17699115044262173	0.5882181992623942	0.0	regulation of cellular localization
GO:0051179	16515	5875	3	2	13878	2	1	false	0.1791922991130472	0.5882181992623942	0.0	localization
GO:1903827	16515	498	3	1	2490	1	3	false	0.19999999999996818	0.6425531914892595	0.0	regulation of cellular protein localization
GO:0051050	16515	859	3	1	7837	2	3	false	0.20721501902894554	0.6425690312378868	0.0	positive regulation of transport
GO:0043085	16515	1381	3	1	6623	1	3	false	0.20851577834871823	0.6425690312378868	0.0	positive regulation of catalytic activity
GO:0033043	16515	1180	3	1	5370	1	2	false	0.21973929236441067	0.6545782892539909	0.0	regulation of organelle organization
GO:0051128	16515	2242	3	1	10141	1	2	false	0.22108273345664592	0.6545782892539909	0.0	regulation of cellular component organization
GO:0042493	16515	892	3	1	3829	1	1	false	0.23295899712695825	0.6585913546666639	0.0	response to drug
GO:0072655	16515	128	3	1	538	1	2	false	0.23791821561343776	0.6585913546666639	1.575406074067727E-127	establishment of protein localization to mitochondrion
GO:0072594	16515	534	3	1	2220	1	2	false	0.24054054054040105	0.6585913546666639	0.0	establishment of protein localization to organelle
GO:0090087	16515	662	3	1	2719	1	2	false	0.2434718646561063	0.6585913546666639	0.0	regulation of peptide transport
GO:0032880	16515	928	3	1	3765	1	2	false	0.2464807436922732	0.6585913546666639	0.0	regulation of protein localization
GO:0065009	16515	3314	3	1	13061	1	2	false	0.25373248602843107	0.6585913546666639	0.0	regulation of molecular function
GO:0008047	16515	455	3	1	1775	1	2	false	0.25633802816885914	0.6585913546666639	0.0	enzyme activator activity
GO:0051247	16515	1579	3	1	5964	1	4	false	0.26475519785380186	0.6585913546666639	0.0	positive regulation of protein metabolic process
GO:0032270	16515	1481	3	1	5504	1	4	false	0.2690770348842491	0.6585913546666639	0.0	positive regulation of cellular protein metabolic process
GO:0031325	16515	2641	3	1	9799	1	4	false	0.26951729768258487	0.6585913546666639	0.0	positive regulation of cellular metabolic process
GO:0009893	16515	2828	3	1	10458	1	3	false	0.2704149933068421	0.6585913546666639	0.0	positive regulation of metabolic process
GO:0070647	16515	1066	3	1	3764	1	1	false	0.2832093517531884	0.662101896394894	0.0	protein modification by small protein conjugation or removal
GO:1902494	16515	1314	3	1	4639	1	1	false	0.2832507005815175	0.662101896394894	0.0	catalytic complex
GO:0031401	16515	1143	3	1	3972	1	3	false	0.2877643504531045	0.662101896394894	0.0	positive regulation of protein modification process
GO:0051173	16515	2492	3	1	8444	1	3	false	0.29512079583070805	0.662101896394894	0.0	positive regulation of nitrogen compound metabolic process
GO:0006605	16515	406	3	1	1362	1	1	false	0.29809104258455543	0.662101896394894	0.0	protein targeting
GO:0046907	16515	1873	3	1	11294	2	3	false	0.304189793287323	0.662101896394894	0.0	intracellular transport
GO:0018193	16515	1150	3	1	3764	1	1	false	0.3055260361314704	0.662101896394894	0.0	peptidyl-amino acid modification
GO:0018205	16515	357	3	1	1150	1	1	false	0.3104347826086764	0.662101896394894	1.6538706783194315E-308	peptidyl-lysine modification
GO:0050790	16515	2225	3	1	7147	1	2	false	0.31131943472872503	0.662101896394894	0.0	regulation of catalytic activity
GO:0070201	16515	688	3	1	2163	1	2	false	0.31807674526151986	0.6670776185345764	0.0	regulation of establishment of protein localization
GO:0051223	16515	642	3	1	1947	1	3	false	0.32973805855150695	0.6749946742205057	0.0	regulation of protein transport
GO:0010604	16515	2560	3	1	7739	1	3	false	0.33079209200210213	0.6749946742205057	0.0	positive regulation of macromolecule metabolic process
GO:0030234	16515	928	3	1	2684	1	2	false	0.3457526080482335	0.6961152508704435	0.0	enzyme regulator activity
GO:0046982	16515	280	3	1	799	1	1	false	0.3504380475594878	0.6962650681774034	5.893370673055447E-224	protein heterodimerization activity
GO:0048522	16515	4621	3	1	12886	1	3	false	0.3586062393309947	0.7032408069997429	0.0	positive regulation of cellular process
GO:0019899	16515	2163	3	1	5904	1	1	false	0.3663617886166677	0.7060669697916016	0.0	enzyme binding
GO:0051246	16515	2575	3	1	6895	1	4	false	0.373459028281628	0.7060669697916016	0.0	regulation of protein metabolic process
GO:0032268	16515	2427	3	1	6488	1	3	false	0.37407521578362996	0.7060669697916016	0.0	regulation of cellular protein metabolic process
GO:1901700	16515	1487	3	1	3829	1	1	false	0.3883520501432656	0.7125054036362047	0.0	response to oxygen-containing compound
GO:0031399	16515	1687	3	1	4320	1	2	false	0.39050925925843455	0.7125054036362047	0.0	regulation of protein modification process
GO:0032991	16515	4639	3	1	11845	1	1	false	0.3916420430583112	0.7125054036362047	0.0	protein-containing complex
GO:0032879	16515	2429	3	1	10462	2	2	false	0.41045963093603816	0.7378500508493067	0.0	regulation of localization
GO:0031323	16515	4758	3	1	11275	1	3	false	0.4219955654100258	0.7496627103166341	0.0	regulation of cellular metabolic process
GO:0019222	16515	5105	3	1	11880	1	2	false	0.42971380471658216	0.7544974943279523	0.0	regulation of metabolic process
GO:0005634	16515	3375	3	1	7335	1	1	false	0.46012269938630634	0.7986037656015201	0.0	nucleus
GO:0006886	16515	1362	3	1	2870	1	3	false	0.47456445993091895	0.8143094710178268	0.0	intracellular protein transport
GO:0016043	16515	6509	3	1	12854	1	2	false	0.5063793371695241	0.8252473808742667	0.0	cellular component organization
GO:0055085	16515	1399	3	1	4702	2	1	false	0.5065845244466501	0.8252473808742667	0.0	transmembrane transport
GO:0051171	16515	4412	3	1	8635	1	2	false	0.5109438332384818	0.8252473808742667	0.0	regulation of nitrogen compound metabolic process
GO:0051049	16515	1594	3	1	5283	2	2	false	0.5124484291356344	0.8252473808742667	0.0	regulation of transport
GO:0006811	16515	1419	3	1	4702	2	1	false	0.5125426945629016	0.8252473808742667	0.0	ion transport
GO:0080090	16515	4581	3	1	8908	1	2	false	0.5142568477784497	0.8252473808742667	0.0	regulation of primary metabolic process
GO:0043412	16515	3949	3	1	7606	1	1	false	0.5191953720732142	0.8252473808742667	0.0	macromolecule modification
GO:0042221	16515	3829	3	1	7281	1	1	false	0.5258893009187912	0.8267982666583473	0.0	response to chemical
GO:0003824	16515	6357	3	1	11969	1	1	false	0.5311220653368192	0.8267982666583473	0.0	catalytic activity
GO:0060255	16515	4602	3	1	7947	1	2	false	0.5790864477184862	0.8872411863426926	0.0	regulation of macromolecule metabolic process
GO:0033365	16515	1178	3	1	2012	1	1	false	0.5854870775346548	0.8872411863426926	0.0	protein localization to organelle
GO:0019538	16515	5250	3	1	8935	1	3	false	0.5875769445978096	0.8872411863426926	0.0	protein metabolic process
GO:0070727	16515	2015	3	1	3370	1	2	false	0.5979228486657159	0.8939242588962683	0.0	cellular macromolecule localization
GO:0032502	16515	5265	3	1	13878	2	1	false	0.6148445949070811	0.8949280251905715	0.0	developmental process
GO:0048518	16515	5275	3	1	13878	2	2	false	0.6157384858932995	0.8949280251905715	0.0	positive regulation of biological process
GO:0034220	16515	1054	3	1	1710	1	2	false	0.6163742690054267	0.8949280251905715	0.0	ion transmembrane transport
GO:0045184	16515	1978	3	1	5129	2	2	false	0.6226205550422915	0.8953876553465335	0.0	establishment of protein localization
GO:0050794	16515	8239	3	1	12995	1	2	false	0.6340130819556123	0.9031695790122403	0.0	regulation of cellular process
GO:0005515	16515	5904	3	1	9221	1	1	false	0.6402776271612878	0.9035693616949014	0.0	protein binding
GO:0051234	16515	4792	3	2	5875	2	1	false	0.6652749440408866	0.9239678043905274	0.0	establishment of localization
GO:0044267	16515	4687	3	1	7022	1	2	false	0.6674736542281041	0.9239678043905274	0.0	cellular protein metabolic process
GO:0044237	16515	8863	3	1	13059	1	2	false	0.678689026725022	0.9239678043905274	0.0	cellular metabolic process
GO:0032501	16515	6028	3	1	13878	2	1	false	0.6800651759953393	0.9239678043905274	0.0	multicellular organismal process
GO:1901564	16515	6170	3	1	9003	1	2	false	0.6853271131903249	0.9239678043905274	0.0	organonitrogen compound metabolic process
GO:0036211	16515	3764	3	1	5415	1	2	false	0.6951061865182656	0.9288587094182134	0.0	protein modification process
GO:0071705	16515	2183	3	1	4702	2	1	false	0.7130468362829236	0.9344507244402385	0.0	nitrogen compound transport
GO:0051641	16515	2730	3	1	5875	2	1	false	0.7134757568553679	0.9344507244402385	0.0	cellular localization
GO:0044260	16515	6589	3	1	9167	1	2	false	0.7187738627761757	0.9344507244402385	0.0	cellular macromolecule metabolic process
GO:0033036	16515	2808	3	1	5875	2	1	false	0.7275140503814528	0.9344507244402385	0.0	macromolecule localization
GO:0071840	16515	6683	3	1	13878	2	1	false	0.7312312569110183	0.9344507244402385	0.0	cellular component organization or biogenesis
GO:0006996	16515	4814	3	1	6509	1	1	false	0.7395913350707962	0.9344507244402385	0.0	organelle organization
GO:0016877	16515	117	3	1	155	1	1	false	0.7548387096774274	0.9344507244402385	4.3355710358724245E-37	ligase activity, forming carbon-sulfur bonds
GO:0005488	16515	9221	3	1	11969	1	1	false	0.7704068844477681	0.9344507244402385	0.0	binding
GO:0010033	16515	2958	3	1	3829	1	1	false	0.7725254635656792	0.9344507244402385	0.0	response to organic substance
GO:0015833	16515	1929	3	1	2495	1	2	false	0.7731462925850212	0.9344507244402385	0.0	peptide transport
GO:0050896	16515	7281	3	1	13878	2	1	false	0.7740539987858934	0.9344507244402385	0.0	response to stimulus
GO:0008641	16515	91	3	1	117	1	1	false	0.7777777777777664	0.9344507244402385	1.3734491238942215E-26	ubiquitin-like modifier activating enzyme activity
GO:0071702	16515	2495	3	1	4702	2	1	false	0.7797403395991394	0.9344507244402385	0.0	organic substance transport
GO:0034613	16515	2012	3	1	2533	1	2	false	0.7943150414545266	0.9436133143663779	0.0	cellular protein localization
GO:0006464	16515	3764	3	1	4687	1	2	false	0.8030723277178098	0.9436133143663779	0.0	cellular protein modification process
GO:0043227	16515	7507	3	1	9283	1	1	false	0.808682537973074	0.9436133143663779	0.0	membrane-bounded organelle
GO:0043231	16515	7335	3	1	9029	1	2	false	0.812382323626683	0.9436133143663779	0.0	intracellular membrane-bounded organelle
GO:0032446	16515	886	3	1	1066	1	1	false	0.8311444652909008	0.9567124592879555	1.8746522401419E-209	protein modification by small protein conjugation
GO:0043229	16515	9004	3	1	10673	1	2	false	0.8436240981907518	0.9567124592879555	0.0	intracellular organelle
GO:0043170	16515	7606	3	1	8995	1	1	false	0.8455808782695051	0.9567124592879555	0.0	macromolecule metabolic process
GO:0043226	16515	9283	3	1	10934	1	1	false	0.849003109566795	0.9567124592879555	0.0	organelle
GO:0050789	16515	8917	3	1	13878	2	2	false	0.8722301361263364	0.9617910306394782	0.0	regulation of biological process
GO:0006807	16515	8339	3	1	9406	1	1	false	0.8865617690907434	0.9617910306394782	0.0	nitrogen compound metabolic process
GO:0005622	16515	10525	3	1	11845	1	1	false	0.8885605740914505	0.9617910306394782	0.0	intracellular
GO:0042886	16515	1950	3	1	2183	1	1	false	0.8932661475035535	0.9617910306394782	3.676E-321	amide transport
GO:0008152	16515	9406	3	1	13878	2	1	false	0.8961792902955413	0.9617910306394782	0.0	metabolic process
GO:0008104	16515	2531	3	1	2808	1	1	false	0.9013532763532341	0.9617910306394782	0.0	protein localization
GO:0065007	16515	9584	3	1	13878	2	1	false	0.9042804921127321	0.9617910306394782	0.0	biological regulation
GO:0008150	16515	13878	3	2	14589	2	1	false	0.904901259129079	0.9617910306394782	0.0	biological_process
GO:0016567	16515	807	3	1	886	1	1	false	0.9108352144466583	0.9617910306394782	4.584485883610353E-115	protein ubiquitination
GO:0110165	16515	10934	3	1	11845	1	1	false	0.9230899113551975	0.9641006840903764	0.0	cellular anatomical entity
GO:0044238	16515	8708	3	1	9406	1	1	false	0.9257920476364541	0.9641006840903764	0.0	primary metabolic process
GO:0015031	16515	1899	3	1	2008	1	2	false	0.945717131473267	0.9742102029915458	2.850273740397961E-183	protein transport
GO:0071704	16515	8995	3	1	9406	1	1	false	0.9563044864969051	0.9742102029915458	0.0	organic substance metabolic process
GO:0006810	16515	4702	3	2	4792	2	1	false	0.9627862864732899	0.9742102029915458	1.9528703698435357E-193	transport
GO:0005575	16515	11845	3	1	14589	2	1	false	0.9646337806792729	0.9742102029915458	0.0	cellular_component
GO:0003674	16515	11969	3	1	14589	2	1	false	0.9677584797929262	0.9742102029915458	0.0	molecular_function
GO:0009987	16515	12841	3	1	13878	2	1	false	0.9944215179471909	0.9944215179471909	0.0	cellular process
GO:0000000	16515	14589	3	2	0	0	0	true	1.0	1.0	1.0	Gene Ontology
