## Supplementary File S5 for "PIGNON: A protein-protein interaction-guided functional enrichment analysis for quantitative proteomics": table-mcl2_cluster1144-Parent-Child-Union-Benjamini-Hochberg.txt

ID	Pop.total	Pop.term	Study.total	Study.term	Pop.family	Study.family	nparents	is.trivial	p	p.adjusted	p.min	name
GO:0005964	16515	5	3	2	6118	2	2	false	5.34419187611494E-7	9.566103458245743E-5	1.402309642736825E-17	phosphorylase kinase complex
GO:0044275	16515	28	3	2	2278	2	3	false	1.4574881926105476E-4	0.012018084239059973	3.5074629187006496E-65	cellular carbohydrate catabolic process
GO:0000272	16515	22	3	2	1515	2	3	false	2.014204062412286E-4	0.012018084239059973	1.4067707091932169E-49	polysaccharide catabolic process
GO:0005976	16515	98	3	2	7819	3	2	false	4.6270251219542215E-4	0.01783142085431228	5.136318584998458E-228	polysaccharide metabolic process
GO:0044264	16515	87	3	2	6685	3	3	false	4.98084381405371E-4	0.01783142085431228	6.082594641764843E-201	cellular polysaccharide metabolic process
GO:0004683	16515	31	3	2	817	2	1	false	0.0013949888400898685	0.04161716706268108	7.699343568348879E-57	calmodulin-dependent protein kinase activity
GO:0044262	16515	264	3	2	8902	3	2	false	0.0025771907250909	0.06207245139771578	0.0	cellular carbohydrate metabolic process
GO:0070097	16515	6	3	1	5904	3	1	false	0.003046198672002218	0.06207245139771578	1.7043474563165852E-20	delta-catenin binding
GO:0005516	16515	193	3	2	5904	3	1	false	0.0031209612434605696	0.06207245139771578	0.0	calmodulin binding
GO:0097677	16515	7	3	1	5904	3	1	false	0.00355329623117136	0.06360400253796734	2.0227928440543492E-23	STAT family protein binding
GO:0045294	16515	9	3	1	5904	3	1	false	0.004566975423896459	0.07431714553431511	4.188854760319059E-29	alpha-catenin binding
GO:0016052	16515	176	3	2	2252	2	2	false	0.0060758470874987675	0.08380235890254405	1.9705320068870085E-267	carbohydrate catabolic process
GO:0045295	16515	12	3	1	5904	3	1	false	0.006086204836497612	0.08380235890254405	2.7004668571244056E-37	gamma-catenin binding
GO:0006091	16515	491	3	2	8863	3	1	false	0.00885130122448988	0.11317020851312062	0.0	generation of precursor metabolites and energy
GO:0005975	16515	557	3	2	8996	3	2	false	0.011009218509840572	0.13137667421743082	0.0	carbohydrate metabolic process
GO:1904893	16515	20	3	1	1254	1	3	false	0.015948963317388844	0.1784290271132877	3.0642192482766666E-44	negative regulation of receptor signaling pathway via STAT
GO:0019198	16515	17	3	1	837	1	2	false	0.020310633213858804	0.21385902031063095	8.625224650466102E-36	transmembrane receptor protein phosphatase activity
GO:0004689	16515	5	3	2	31	2	1	false	0.02150537634408595	0.2138590203106325	5.885434139049278E-6	phosphorylase kinase activity
GO:1990264	16515	7	3	1	301	1	2	false	0.02325581395348636	0.21909424724600307	2.4153782840935066E-14	peptidyl-tyrosine dephosphorylation involved in inactivation of protein kinase activity
GO:0071354	16515	30	3	1	1015	1	2	false	0.029556650246311843	0.2530982283956205	2.6159827103450594E-58	cellular response to interleukin-6
GO:0004672	16515	1176	3	3	3759	3	4	false	0.030566308265561257	0.2530982283956205	0.0	protein kinase activity
GO:0070741	16515	34	3	1	1093	1	1	false	0.031107044830746656	0.2530982283956205	2.411574559325641E-65	response to interleukin-6
GO:0055114	16515	1051	3	2	9406	3	1	false	0.03464088829832466	0.2695964784956571	0.0	oxidation-reduction process
GO:0006793	16515	3009	3	3	8863	3	1	false	0.03910553359389676	0.2842579785868929	0.0	phosphorus metabolic process
GO:0044247	16515	20	3	2	97	2	3	false	0.04080756013745651	0.2842579785868929	3.671962810036931E-21	cellular polysaccharide catabolic process
GO:0008013	16515	83	3	1	5904	3	1	false	0.04159161659795485	0.2842579785868929	6.9575194701821886E-189	beta-catenin binding
GO:1904892	16515	124	3	1	2892	1	2	false	0.04287690179802295	0.2842579785868929	1.4162529120878035E-221	regulation of receptor signaling pathway via STAT
GO:0051271	16515	274	3	1	5240	1	3	false	0.05229007633589636	0.32044597064924124	0.0	negative regulation of cellular component movement
GO:0040013	16515	286	3	1	5353	1	3	false	0.053427984307773346	0.32044597064924124	0.0	negative regulation of locomotion
GO:0015980	16515	256	3	2	1103	2	2	false	0.05370602860043149	0.32044597064924124	1.0277905094124506E-258	energy derivation by oxidation of organic compounds
GO:0097696	16515	146	3	1	2604	1	1	false	0.05606758832559374	0.32374510678326707	1.5333747004121683E-243	receptor signaling pathway via STAT
GO:0009057	16515	1319	3	2	8030	3	2	false	0.0720448821551297	0.3921636455883054	0.0	macromolecule catabolic process
GO:0009251	16515	20	3	2	73	2	2	false	0.07229832572298367	0.3921636455883054	2.326645075738399E-18	glucan catabolic process
GO:0005980	16515	20	3	2	71	2	3	false	0.07645875251509127	0.4025328441235687	4.437172176372006E-18	glycogen catabolic process
GO:1902494	16515	1314	3	2	4639	2	1	false	0.08018718625754277	0.4101001811457187	0.0	catalytic complex
GO:0016740	16515	2841	3	3	6357	3	1	false	0.08920789906828033	0.4435614981450605	0.0	transferase activity
GO:0006468	16515	1849	3	3	4070	3	2	false	0.09367910441186997	0.4532043159385061	0.0	protein phosphorylation
GO:0040012	16515	891	3	1	9059	1	2	false	0.09835522684620593	0.4555995475112526	0.0	regulation of locomotion
GO:0006112	16515	81	3	2	256	2	1	false	0.09926470588233995	0.4555995475112526	7.599021133808194E-69	energy reserve metabolic process
GO:0051270	16515	896	3	1	8723	1	3	false	0.10271695517626535	0.4596583744137875	0.0	regulation of cellular component movement
GO:0061695	16515	240	3	2	726	2	1	false	0.10897691650043566	0.4608785138221038	2.6191419541235277E-199	transferase complex, transferring phosphorus-containing groups
GO:0019902	16515	238	3	1	2163	1	1	false	0.11003236245963954	0.4608785138221038	0.0	phosphatase binding
GO:0140096	16515	3053	3	3	6357	3	1	false	0.11071383292933219	0.4608785138221038	0.0	catalytic activity, acting on a protein
GO:1901575	16515	1956	3	2	9133	3	2	false	0.11792570287235611	0.4797432003216305	0.0	organic substance catabolic process
GO:0044248	16515	2055	3	2	8923	3	2	false	0.13465671604800591	0.5356344927242902	0.0	cellular catabolic process
GO:0043412	16515	3949	3	3	7606	3	1	false	0.13990516772355277	0.5444135874459988	0.0	macromolecule modification
GO:0003824	16515	6357	3	3	11969	3	1	false	0.14979141258093986	0.5683468444908496	0.0	catalytic activity
GO:1902911	16515	94	3	2	240	2	1	false	0.15240585774056303	0.5683468444908496	3.140826449138411E-69	protein kinase complex
GO:0009056	16515	2357	3	2	9406	3	1	false	0.15687845219816113	0.5730865906830784	0.0	catabolic process
GO:0005001	16515	17	3	1	102	1	2	false	0.16666666666666616	0.5913739308657333	1.0421883468124559E-19	transmembrane receptor protein tyrosine phosphatase activity
GO:2000146	16515	250	3	1	1472	1	4	false	0.169836956521634	0.5913739308657333	1.9209271498882467E-290	negative regulation of cell motility
GO:0048585	16515	1457	3	1	8481	1	3	false	0.17179577879898397	0.5913739308657333	0.0	negative regulation of response to stimulus
GO:0030336	16515	236	3	1	1326	1	3	false	0.17797888386115357	0.5954773555970442	7.121135106725915E-269	negative regulation of cell migration
GO:0023057	16515	1267	3	1	7020	1	3	false	0.18048433048402152	0.5954773555970442	0.0	negative regulation of signaling
GO:0010648	16515	1264	3	1	6700	1	3	false	0.18865671641824697	0.5954773555970442	0.0	negative regulation of cell communication
GO:0016772	16515	1632	3	3	2841	3	1	false	0.18941167889651936	0.5954773555970442	0.0	transferase activity, transferring phosphorus-containing groups
GO:0009986	16515	740	3	1	10934	3	1	false	0.18962128083257832	0.5954773555970442	0.0	cell surface
GO:0060089	16515	856	3	1	11969	3	1	false	0.19959101320738645	0.6153084551517746	0.0	molecular transducer activity
GO:0019538	16515	5250	3	3	8935	3	3	false	0.20281116678186983	0.6153084551517746	0.0	protein metabolic process
GO:0016301	16515	1426	3	3	2396	3	2	false	0.21063372180953754	0.6249346509362034	0.0	kinase activity
GO:0006470	16515	298	3	1	3885	3	2	false	0.21296655702295197	0.6249346509362034	0.0	protein dephosphorylation
GO:0050839	16515	471	3	1	5904	3	1	false	0.2207784910908251	0.6374088694396401	0.0	cell adhesion molecule binding
GO:0004721	16515	263	3	1	3180	3	3	false	0.22822453677012638	0.6393703218976555	0.0	phosphoprotein phosphatase activity
GO:0051348	16515	268	3	1	3222	3	3	false	0.22941924492567722	0.6393703218976555	0.0	negative regulation of transferase activity
GO:0032879	16515	2429	3	1	10462	1	2	false	0.23217358057736096	0.6393703218976555	0.0	regulation of localization
GO:0044092	16515	1033	3	1	11969	3	2	false	0.23723348423025514	0.6404353259819349	0.0	negative regulation of molecular function
GO:0009968	16515	1148	3	1	4789	1	5	false	0.23971601587033317	0.6404353259819349	0.0	negative regulation of signal transduction
GO:0051674	16515	1451	3	1	5875	1	1	false	0.2469787234045152	0.6444234695859833	0.0	localization of cell
GO:0022610	16515	1260	3	1	13878	3	1	false	0.24840904693537902	0.6444234695859833	0.0	biological adhesion
GO:0005515	16515	5904	3	3	9221	3	1	false	0.26243731096287665	0.6710896951764989	0.0	protein binding
GO:0042802	16515	603	3	1	5904	3	1	false	0.2762155370325889	0.6963743820962452	0.0	identical protein binding
GO:0044267	16515	4687	3	3	7022	3	2	false	0.29731027780032593	0.7069905512913357	0.0	cellular protein metabolic process
GO:0016788	16515	1001	3	1	3358	1	1	false	0.29809410363316363	0.7069905512913357	0.0	hydrolase activity, acting on ester bonds
GO:0098742	16515	225	3	1	745	1	1	false	0.30201342281867893	0.7069905512913357	2.012188514448222E-197	cell-cell adhesion via plasma-membrane adhesion molecules
GO:1990234	16515	726	3	2	1314	2	1	false	0.3050805607432556	0.7069905512913357	0.0	transferase complex
GO:0043086	16515	749	3	1	6503	3	3	false	0.30730472738974113	0.7069905512913357	0.0	negative regulation of catalytic activity
GO:0008152	16515	9406	3	3	13878	3	1	false	0.311307534642788	0.7069905512913357	0.0	metabolic process
GO:0044237	16515	8863	3	3	13059	3	2	false	0.31258291817970607	0.7069905512913357	0.0	cellular metabolic process
GO:0010563	16515	514	3	1	4325	3	3	false	0.31590271868053554	0.7069905512913357	0.0	negative regulation of phosphorus metabolic process
GO:0040011	16515	1650	3	1	13878	3	1	false	0.31597343074473105	0.7069905512913357	0.0	locomotion
GO:1901564	16515	6170	3	3	9003	3	2	false	0.3218305584758921	0.7112058020640084	0.0	organonitrogen compound metabolic process
GO:0036211	16515	3764	3	3	5415	3	2	false	0.3357746343202576	0.7329714578454404	0.0	protein modification process
GO:0032991	16515	4639	3	2	11845	3	1	false	0.3399945428697429	0.7332412430564335	0.0	protein-containing complex
GO:0035335	16515	104	3	1	298	1	1	false	0.3489932885906464	0.7384680827756163	4.012071207012672E-83	peptidyl-tyrosine dephosphorylation
GO:0046983	16515	799	3	1	5904	3	1	false	0.35358169922655314	0.7384680827756163	0.0	protein dimerization activity
GO:0031400	16515	549	3	1	4015	3	3	false	0.3567532462196671	0.7384680827756163	0.0	negative regulation of protein modification process
GO:0007167	16515	947	3	1	2604	1	1	false	0.3636712749612888	0.7384680827756163	0.0	enzyme linked receptor protein signaling pathway
GO:0023051	16515	3308	3	1	9004	1	2	false	0.3673922701004737	0.7384680827756163	0.0	regulation of signaling
GO:0034097	16515	1093	3	1	2958	1	1	false	0.36950642325946553	0.7384680827756163	0.0	response to cytokine
GO:0044260	16515	6589	3	3	9167	3	2	false	0.37129680139556126	0.7384680827756163	0.0	cellular macromolecule metabolic process
GO:0048583	16515	3777	3	1	9953	1	2	false	0.3794835727913067	0.7425755264629477	0.0	regulation of response to stimulus
GO:0004725	16515	102	3	1	265	1	2	false	0.3849056603773273	0.7425755264629477	3.9989097734914975E-76	protein tyrosine phosphatase activity
GO:0016311	16515	451	3	1	2991	3	1	false	0.3876855353491502	0.7425755264629477	0.0	dephosphorylation
GO:0010646	16515	3269	3	1	8383	1	2	false	0.3899558630587546	0.7425755264629477	0.0	regulation of cell communication
GO:0033673	16515	244	3	1	1562	3	4	false	0.3994508680863189	0.7504298221834133	3.9620034999220625E-293	negative regulation of kinase activity
GO:0016310	16515	2217	3	3	2991	3	1	false	0.4070949015674784	0.7504298221834133	0.0	phosphorylation
GO:0071345	16515	1013	3	1	2479	1	2	false	0.4086325131104273	0.7504298221834133	0.0	cellular response to cytokine stimulus
GO:0006928	16515	2076	3	1	12841	3	1	false	0.41084984678198044	0.7504298221834133	0.0	movement of cell or subcellular component
GO:0051248	16515	992	3	1	6003	3	4	false	0.41839892699280495	0.7564990700172939	0.0	negative regulation of protein metabolic process
GO:0032269	16515	939	3	1	5476	3	4	false	0.43132156378420133	0.7583700893308842	0.0	negative regulation of cellular protein metabolic process
GO:0006469	16515	225	3	1	1310	3	4	false	0.43210402472059817	0.7583700893308842	3.902673230896011E-260	negative regulation of protein kinase activity
GO:0045936	16515	514	3	1	2991	3	3	false	0.43214384978631387	0.7583700893308842	0.0	negative regulation of phosphate metabolic process
GO:0005488	16515	9221	3	3	11969	3	1	false	0.4572229480303556	0.7820341660821705	0.0	binding
GO:0070887	16515	2939	3	1	6418	1	2	false	0.4579308195697249	0.7820341660821705	0.0	cellular response to chemical stimulus
GO:0042326	16515	423	3	1	2287	3	3	false	0.4587351253554631	0.7820341660821705	0.0	negative regulation of phosphorylation
GO:0001933	16515	387	3	1	2003	3	4	false	0.4750411007289541	0.7954126185087037	0.0	negative regulation of protein phosphorylation
GO:0016773	16515	1274	3	3	1632	3	1	false	0.47547011273983963	0.7954126185087037	0.0	phosphotransferase activity, alcohol group as acceptor
GO:0006464	16515	3764	3	3	4687	3	2	false	0.5178402352245929	0.8382533751206906	0.0	cellular protein modification process
GO:0044042	16515	71	3	2	98	2	1	false	0.5228276877761229	0.8382533751206906	9.823759352573929E-25	glucan metabolic process
GO:0042221	16515	3829	3	1	7281	1	1	false	0.5258893009187912	0.8382533751206906	0.0	response to chemical
GO:0031324	16515	2129	3	1	9593	3	4	false	0.529008779752223	0.8382533751206906	0.0	negative regulation of cellular metabolic process
GO:0005737	16515	6076	3	2	11683	3	2	false	0.5300942492588145	0.8382533751206906	0.0	cytoplasm
GO:0005575	16515	11845	3	3	14589	3	1	false	0.5351899274240102	0.8382533751206906	0.0	cellular_component
GO:2000145	16515	829	3	1	1544	1	3	false	0.5369170984451738	0.8382533751206906	0.0	regulation of cell motility
GO:0009966	16515	2880	3	1	5336	1	4	false	0.539730134934311	0.8382533751206906	0.0	regulation of signal transduction
GO:0051172	16515	1965	3	1	8407	3	3	false	0.5501251279579799	0.8382533751206906	0.0	negative regulation of nitrogen compound metabolic process
GO:0003674	16515	11969	3	3	14589	3	1	false	0.5521759367843886	0.8382533751206906	0.0	molecular_function
GO:0007166	16515	2604	3	1	4610	1	1	false	0.5648590021697816	0.8382533751206906	0.0	cell surface receptor signaling pathway
GO:0051338	16515	966	3	1	3980	3	2	false	0.5658142586106032	0.8382533751206906	0.0	regulation of transferase activity
GO:0009892	16515	2467	3	1	10162	3	3	false	0.5658426190532855	0.8382533751206906	0.0	negative regulation of metabolic process
GO:0042578	16515	571	3	1	1001	1	1	false	0.5704295704295185	0.8382533751206906	3.8920527776558893E-296	phosphoric ester hydrolase activity
GO:0030334	16515	777	3	1	1360	1	2	false	0.5713235294118674	0.8382533751206906	0.0	regulation of cell migration
GO:0065009	16515	3314	3	1	13061	3	2	false	0.5844247371006234	0.8505042922033462	0.0	regulation of molecular function
GO:0098609	16515	745	3	1	1255	1	1	false	0.5936254980083338	0.8569271301894495	0.0	cell-cell adhesion
GO:0043170	16515	7606	3	3	8995	3	1	false	0.6045594349971944	0.8650088183421534	0.0	macromolecule metabolic process
GO:0007156	16515	137	3	1	225	1	1	false	0.60888888888889	0.8650088183421534	7.383140797018059E-65	homophilic cell adhesion via plasma membrane adhesion molecules
GO:0016791	16515	390	3	1	631	1	2	false	0.6180665610141629	0.8711331844215368	1.7724745606628105E-181	phosphatase activity
GO:0051174	16515	1639	3	1	5798	3	2	false	0.6309854064629262	0.8823936543504984	0.0	regulation of phosphorus metabolic process
GO:0010605	16515	2252	3	1	7683	3	3	false	0.6468358814084516	0.8975474633497119	0.0	negative regulation of macromolecule metabolic process
GO:0006073	16515	71	3	2	87	2	2	false	0.664260892809418	0.9080403883241994	8.442331015306429E-18	cellular glucan metabolic process
GO:0045296	16515	313	3	1	471	1	1	false	0.6645435244160343	0.9080403883241994	8.133887693569898E-130	cadherin binding
GO:0050790	16515	2225	3	1	7147	3	2	false	0.6734339373407194	0.9091478696745905	0.0	regulation of catalytic activity
GO:0048870	16515	1451	3	1	2148	1	3	false	0.675512104283355	0.9091478696745905	0.0	cell motility
GO:0048523	16515	4164	3	1	12864	3	3	false	0.6906991022846116	0.9136249431066518	0.0	negative regulation of cellular process
GO:0006807	16515	8339	3	3	9406	3	1	false	0.6968018120303053	0.9136249431066518	0.0	nitrogen compound metabolic process
GO:0007169	16515	663	3	1	947	1	1	false	0.7001055966206824	0.9136249431066518	2.243481396692591E-250	transmembrane receptor protein tyrosine kinase signaling pathway
GO:0004888	16515	596	3	1	850	1	1	false	0.7011764705885416	0.9136249431066518	2.4718895390397115E-224	transmembrane signaling receptor activity
GO:1902554	16515	79	3	2	94	2	1	false	0.7048730267673581	0.9136249431066518	1.0758743034502713E-17	serine/threonine protein kinase complex
GO:0048519	16515	4686	3	1	13878	3	2	false	0.7094629446470648	0.9136249431066518	0.0	negative regulation of biological process
GO:0071310	16515	2428	3	1	3396	1	2	false	0.7149587750292418	0.9141258623588163	0.0	cellular response to organic substance
GO:0007165	16515	4610	3	1	12851	3	5	false	0.736323000312838	0.9163271735952024	0.0	signal transduction
GO:0019899	16515	2163	3	1	5904	3	1	false	0.745670675161396	0.9163271735952024	0.0	enzyme binding
GO:0023052	16515	5095	3	1	13878	3	1	false	0.746549279549942	0.9163271735952024	0.0	signaling
GO:0051246	16515	2575	3	1	6895	3	4	false	0.7541128910109309	0.9163271735952024	0.0	regulation of protein metabolic process
GO:0042803	16515	603	3	1	799	1	2	false	0.7546933667082819	0.9163271735952024	1.4553087568464765E-192	protein homodimerization activity
GO:0032268	16515	2427	3	1	6488	3	3	false	0.754841818682331	0.9163271735952024	0.0	regulation of cellular protein metabolic process
GO:0005977	16515	71	3	2	81	2	2	false	0.766975308641979	0.9163271735952024	5.323701246358411E-13	glycogen metabolic process
GO:0010033	16515	2958	3	1	3829	1	1	false	0.7725254635656792	0.9163271735952024	0.0	response to organic substance
GO:0031399	16515	1687	3	1	4320	3	2	false	0.773687780817139	0.9163271735952024	0.0	regulation of protein modification process
GO:0004674	16515	817	3	2	1176	3	1	false	0.7775352051724301	0.9163271735952024	2.3066182299E-313	protein serine/threonine kinase activity
GO:0019903	16515	186	3	1	238	1	1	false	0.7815126050419079	0.9163271735952024	8.720950114013396E-54	protein phosphatase binding
GO:0007154	16515	5113	3	1	12841	3	1	false	0.7820596415246779	0.9163271735952024	0.0	cell communication
GO:0110165	16515	10934	3	3	11845	3	1	false	0.786543683336195	0.9163271735952024	0.0	cellular anatomical entity
GO:0009987	16515	12841	3	3	13878	3	1	false	0.7921516040267216	0.9163271735952024	0.0	cellular process
GO:0044238	16515	8708	3	3	9406	3	1	false	0.7934676642863485	0.9163271735952024	0.0	primary metabolic process
GO:0031323	16515	4758	3	1	11275	3	3	false	0.8069325197174639	0.9215213016508708	0.0	regulation of cellular metabolic process
GO:0051179	16515	5875	3	1	13878	3	1	false	0.808261700330652	0.9215213016508708	0.0	localization
GO:0019222	16515	5105	3	1	11880	3	2	false	0.8145632003143042	0.9228279294700028	0.0	regulation of metabolic process
GO:0043549	16515	879	3	1	1984	3	3	false	0.8274405166985628	0.9315210848367468	0.0	regulation of kinase activity
GO:0051716	16515	5952	3	1	13037	3	2	false	0.8395267692835545	0.9360831334246873	0.0	cellular response to stimulus
GO:0045859	16515	785	3	1	1710	3	3	false	0.8419518686110317	0.9360831334246873	0.0	regulation of protein kinase activity
GO:0008150	16515	13878	3	3	14589	3	1	false	0.8607945342954457	0.9511248249313876	0.0	biological_process
GO:0071704	16515	8995	3	3	9406	3	1	false	0.874545178066278	0.9593751389020163	0.0	organic substance metabolic process
GO:0051171	16515	4412	3	1	8635	3	2	false	0.8830719962109882	0.9593751389020163	0.0	regulation of nitrogen compound metabolic process
GO:0080090	16515	4581	3	1	8908	3	2	false	0.8854315148897298	0.9593751389020163	0.0	regulation of primary metabolic process
GO:0050896	16515	7281	3	1	13878	3	1	false	0.8926121448533996	0.9593751389020163	0.0	response to stimulus
GO:0016787	16515	3358	3	1	6357	3	1	false	0.8950594871320487	0.9593751389020163	0.0	hydrolase activity
GO:0016477	16515	1315	3	1	1451	1	1	false	0.9062715368704692	0.961466185923993	2.5941692467191015E-195	cell migration
GO:0019220	16515	1639	3	1	2991	3	2	false	0.9077529911796359	0.961466185923993	0.0	regulation of phosphate metabolic process
GO:0060255	16515	4602	3	1	7947	3	2	false	0.9254662294429308	0.9689253231695342	0.0	regulation of macromolecule metabolic process
GO:0001932	16515	1331	3	1	2298	3	3	false	0.925621398111678	0.9689253231695342	0.0	regulation of protein phosphorylation
GO:0042325	16515	1477	3	1	2359	3	2	false	0.9478450129964855	0.981761146692641	0.0	regulation of phosphorylation
GO:0050794	16515	8239	3	1	12995	3	2	false	0.9509969671442356	0.981761146692641	0.0	regulation of cellular process
GO:0050789	16515	8917	3	1	13878	3	2	false	0.9543376509749695	0.981761146692641	0.0	regulation of biological process
GO:0005622	16515	10525	3	2	11845	3	1	false	0.9655311321890564	0.9869336874597873	0.0	intracellular
GO:0065007	16515	9584	3	1	13878	3	1	false	0.970392899401802	0.9869336874597873	0.0	biological regulation
GO:0006796	16515	2991	3	3	3009	3	1	false	0.9821550830463216	0.9932528805948677	1.6476590431454356E-47	phosphate-containing compound metabolic process
GO:0038023	16515	850	3	1	856	1	1	false	0.9929906542054951	0.9960317460319057	1.862586969397614E-15	signaling receptor activity
GO:0007155	16515	1255	3	1	1260	1	1	false	0.9960317460319057	0.9960317460319057	3.808723211297523E-14	cell adhesion
GO:0000000	16515	14589	3	3	0	0	0	true	1.0	1.0	1.0	Gene Ontology
