## Supplementary File S5 for "PIGNON: A protein-protein interaction-guided functional enrichment analysis for quantitative proteomics": table-mcl2_cluster1145-Parent-Child-Union-Benjamini-Hochberg.txt

ID	Pop.total	Pop.term	Study.total	Study.term	Pop.family	Study.family	nparents	is.trivial	p	p.adjusted	p.min	name
GO:0021517	16515	42	3	1	4812	1	2	false	0.008728179551123837	0.49394673123428134	3.697718903358218E-104	ventral spinal cord development
GO:1903318	16515	30	3	1	2257	1	4	false	0.013291980505095047	0.49394673123428134	7.975971129645928E-69	negative regulation of protein maturation
GO:0021515	16515	45	3	1	3341	1	2	false	0.013469021251141453	0.49394673123428134	4.291756978723434E-103	cell differentiation in spinal cord
GO:0016782	16515	47	3	1	2841	1	1	false	0.016543470608955627	0.49394673123428134	1.8436461033797474E-103	transferase activity, transferring sulfur-containing groups
GO:0051241	16515	1010	3	2	7773	2	3	false	0.01686906766945684	0.49394673123428134	0.0	negative regulation of multicellular organismal process
GO:0002532	16515	61	3	1	6150	2	2	false	0.019740614839829213	0.49394673123428134	5.173417975739536E-148	production of molecular mediator involved in inflammatory response
GO:0001708	16515	74	3	1	3513	1	2	false	0.0210646171363771	0.49394673123428134	2.989728756818812E-155	cell fate specification
GO:0019955	16515	142	3	1	5904	1	1	false	0.024051490514842875	0.49394673123428134	4.6794337553097165E-290	cytokine binding
GO:0060761	16515	56	3	1	2227	1	3	false	0.025145936237090608	0.49394673123428134	4.812639506839537E-113	negative regulation of response to cytokine stimulus
GO:0019838	16515	155	3	1	5904	1	1	false	0.026253387533807668	0.49394673123428134	1.0921056104367E-310	growth factor binding
GO:2000659	16515	6	3	1	224	1	2	false	0.026785714285713042	0.49394673123428134	6.097721306416844E-12	regulation of interleukin-1-mediated signaling pathway
GO:1903317	16515	59	3	1	4296	2	3	false	0.02728195055953885	0.49394673123428134	9.225538673915563E-135	regulation of protein maturation
GO:0021510	16515	92	3	1	3231	1	2	false	0.028474156607812755	0.49394673123428134	6.365220888713694E-181	spinal cord development
GO:0120163	16515	45	3	1	3060	2	4	false	0.02920023844771493	0.49394673123428134	2.299009735169324E-101	negative regulation of cold-induced thermogenesis
GO:0001960	16515	52	3	1	1665	1	4	false	0.031231231231236015	0.49394673123428134	5.528417175959554E-100	negative regulation of cytokine-mediated signaling pathway
GO:0048736	16515	169	3	1	4812	1	2	false	0.035120532003333295	0.49394673123428134	4.1091173E-317	appendage development
GO:2000660	16515	5	3	1	141	1	3	false	0.035460992907802365	0.49394673123428134	2.313234409853364E-9	negative regulation of interleukin-1-mediated signaling pathway
GO:0120161	16515	137	3	1	7411	2	4	false	0.0366327837072017	0.49394673123428134	1.192003779901721E-295	regulation of cold-induced thermogenesis
GO:0060759	16515	152	3	1	4130	1	2	false	0.03680387409196606	0.49394673123428134	5.1893094958754034E-282	regulation of response to cytokine stimulus
GO:0048663	16515	55	3	1	1344	1	2	false	0.04092261904764555	0.5117836877806258	3.3744150619826194E-99	neuron fate commitment
GO:0009451	16515	137	3	1	6011	2	2	false	0.04506734879562374	0.5117836877806258	4.598544785120546E-283	RNA modification
GO:0001959	16515	142	3	1	3136	1	3	false	0.045280612244821716	0.5117836877806258	2.253949370805232E-250	regulation of cytokine-mediated signaling pathway
GO:1990845	16515	147	3	1	9406	3	1	false	0.0461608816429584	0.5117836877806258	0.0	adaptive thermogenesis
GO:1900015	16515	40	3	1	777	1	3	false	0.05148005148004199	0.5225409836065018	5.474658711955753E-68	regulation of cytokine production involved in inflammatory response
GO:1900016	16515	17	3	1	324	1	4	false	0.05246913580246343	0.5225409836065018	1.1409734537620478E-28	negative regulation of cytokine production involved in inflammatory response
GO:0019966	16515	13	3	1	244	1	2	false	0.05327868852458449	0.5225409836065018	7.933735792513497E-22	interleukin-1 binding
GO:0035107	16515	142	3	1	2370	1	2	false	0.05991561181430137	0.5238939404711366	1.2259528040759963E-232	appendage morphogenesis
GO:0002534	16515	43	3	1	696	1	2	false	0.061781609195396325	0.5238939404711366	1.3311941220925245E-69	cytokine production involved in inflammatory response
GO:0004896	16515	75	3	1	1213	1	4	false	0.06183017312450685	0.5238939404711366	1.3169926032966188E-121	cytokine receptor activity
GO:0010955	16515	30	3	1	455	1	4	false	0.06593406593406674	0.5238939404711366	1.2817363639072013E-47	negative regulation of protein processing
GO:0045165	16515	233	3	1	3513	1	2	false	0.0663250782807491	0.5238939404711366	0.0	cell fate commitment
GO:0016604	16515	754	3	1	10934	1	2	false	0.06895920980452797	0.5238939404711366	0.0	nuclear body
GO:0034227	16515	5	3	1	72	1	1	false	0.06944444444444439	0.5238939404711366	7.147174035974788E-8	tRNA thio-modification
GO:0031348	16515	175	3	1	2432	1	3	false	0.07195723684204135	0.5238939404711366	1.9660047871424766E-272	negative regulation of defense response
GO:0004908	16515	6	3	1	82	1	2	false	0.07317073170731533	0.5238939404711366	2.855822553259876E-9	interleukin-1 receptor activity
GO:0070613	16515	58	3	1	764	1	3	false	0.07591623036647761	0.5238939404711366	1.3058824681284386E-88	regulation of protein processing
GO:0051239	16515	2782	3	2	10089	2	2	false	0.07601598351934138	0.5238939404711366	0.0	regulation of multicellular organismal process
GO:0009954	16515	26	3	1	296	1	1	false	0.08783783783782988	0.5871271585556074	6.969364939187471E-38	proximal/distal pattern formation
GO:0021953	16515	154	3	1	1715	1	2	false	0.08979591836732818	0.5871271585556074	3.088916389076595E-224	central nervous system neuron differentiation
GO:0032102	16515	305	3	1	3240	1	3	false	0.09413580246904411	0.5989899385349516	0.0	negative regulation of response to external stimulus
GO:0000049	16515	60	3	1	623	1	1	false	0.09630818619581576	0.5989899385349516	3.3576340565522245E-85	tRNA binding
GO:0005654	16515	1101	3	1	10934	1	2	false	0.10069507956869511	0.6051257712386914	0.0	nucleoplasm
GO:0051604	16515	246	3	1	6967	3	2	false	0.10224587742116836	0.6051257712386914	0.0	protein maturation
GO:0010467	16515	3646	3	3	7606	3	1	false	0.1101019263831435	0.6051257712386914	0.0	gene expression
GO:0016485	16515	188	3	1	1689	1	2	false	0.11130846654832235	0.6051257712386914	2.1545479480890457E-255	protein processing
GO:0140375	16515	96	3	1	850	1	1	false	0.1129411764706296	0.6051257712386914	1.565058129094839E-129	immune receptor activity
GO:0000785	16515	1237	3	1	10934	1	2	false	0.11313334552815849	0.6051257712386914	0.0	chromatin
GO:0001501	16515	479	3	1	4127	1	1	false	0.11606493821164121	0.6051257712386914	0.0	skeletal system development
GO:0050905	16515	95	3	1	817	1	1	false	0.11627906976743481	0.6051257712386914	6.663080425692171E-127	neuromuscular process
GO:0007389	16515	379	3	1	6028	2	2	false	0.12180324571300731	0.6211965531363373	0.0	pattern specification process
GO:0070498	16515	96	3	1	744	1	2	false	0.12903225806452176	0.6451612903226088	1.2852538473304E-123	interleukin-1-mediated signaling pathway
GO:0048871	16515	444	3	1	6507	2	2	false	0.13182228356279407	0.6464361982406248	0.0	multicellular organismal homeostasis
GO:0045861	16515	306	3	1	2162	1	3	false	0.14153561517120433	0.6809732428048509	0.0	negative regulation of proteolysis
GO:0009892	16515	2467	3	2	10162	3	3	false	0.14816436918149617	0.6933978568956878	0.0	negative regulation of metabolic process
GO:0050728	16515	118	3	1	789	1	4	false	0.14955640050691305	0.6933978568956878	6.596306551690893E-144	negative regulation of inflammatory response
GO:0071347	16515	166	3	1	1030	1	2	false	0.16116504854362393	0.7290360103405004	8.60362904637085E-197	cellular response to interleukin-1
GO:0051248	16515	992	3	1	6003	1	4	false	0.16525070797906805	0.7290360103405004	0.0	negative regulation of protein metabolic process
GO:0008284	16515	816	3	1	4921	1	3	false	0.1658199552931334	0.7290360103405004	0.0	positive regulation of cell population proliferation
GO:0032269	16515	939	3	1	5476	1	4	false	0.17147552958331283	0.7349039341264088	0.0	negative regulation of cellular protein metabolic process
GO:0070555	16515	189	3	1	1093	1	1	false	0.17291857273562558	0.7349039341264088	8.165795667276035E-218	response to interleukin-1
GO:0021522	16515	29	3	1	160	1	3	false	0.1812500000000005	0.7576844262295103	1.5887187874108503E-32	spinal cord motor neuron differentiation
GO:0032101	16515	863	3	1	4678	1	2	false	0.18448054724217872	0.7587506378508962	0.0	regulation of response to external stimulus
GO:0010648	16515	1264	3	1	6700	1	3	false	0.18865671641824697	0.7636105188357616	0.0	negative regulation of cell communication
GO:0030162	16515	660	3	1	3385	1	2	false	0.19497784342713625	0.7663456102078835	0.0	regulation of proteolysis
GO:0060089	16515	856	3	1	11969	3	1	false	0.19959101320738645	0.7663456102078835	0.0	molecular transducer activity
GO:0048598	16515	533	3	1	2563	1	2	false	0.20795942255177813	0.7663456102078835	0.0	embryonic morphogenesis
GO:0016783	16515	10	3	1	47	1	1	false	0.21276595744680785	0.7663456102078835	1.931222690025933E-10	sulfurtransferase activity
GO:0009790	16515	929	3	1	4343	1	1	false	0.21390743725528844	0.7663456102078835	0.0	embryo development
GO:0031328	16515	1186	3	1	5530	1	4	false	0.21446654611146163	0.7663456102078835	0.0	positive regulation of cellular biosynthetic process
GO:0001816	16515	686	3	1	6028	2	1	false	0.2146702920250405	0.7663456102078835	0.0	cytokine production
GO:0009891	16515	1233	3	1	5739	1	3	false	0.21484579195059936	0.7663456102078835	0.0	positive regulation of biosynthetic process
GO:0007417	16515	893	3	1	4127	1	2	false	0.21637993699987298	0.7663456102078835	0.0	central nervous system development
GO:0002097	16515	16	3	1	72	1	1	false	0.2222222222222221	0.7685656405948462	2.4293632143762976E-16	tRNA wobble base modification
GO:0035113	16515	122	3	1	547	1	2	false	0.22303473491772008	0.7685656405948462	2.0413308639777484E-125	embryonic appendage morphogenesis
GO:0021520	16515	10	3	1	44	1	2	false	0.22727272727272785	0.7727272727272747	4.030215690961509E-10	spinal cord motor neuron cell fate specification
GO:0045893	16515	564	3	1	2440	1	4	false	0.23114754098389434	0.7755608283012244	0.0	positive regulation of transcription, DNA-templated
GO:0010557	16515	1109	3	1	4648	1	4	false	0.23859724612644276	0.777109344951622	0.0	positive regulation of macromolecule biosynthetic process
GO:0009968	16515	1148	3	1	4789	1	5	false	0.23971601587033317	0.777109344951622	0.0	negative regulation of signal transduction
GO:0080134	16515	1277	3	1	5300	1	2	false	0.24094339622574185	0.777109344951622	0.0	regulation of response to stress
GO:0034660	16515	430	3	1	3298	2	1	false	0.243799010180901	0.777109344951622	0.0	ncRNA metabolic process
GO:0002143	16515	4	3	1	16	1	2	false	0.24999999999999983	0.7782657940019005	5.494505494505489E-4	tRNA wobble position uridine thiolation
GO:0019221	16515	706	3	1	2821	1	2	false	0.2502658631692386	0.7782657940019005	0.0	cytokine-mediated signaling pathway
GO:0050727	16515	291	3	1	1122	1	3	false	0.25935828877003336	0.795918367346924	4.521695065141963E-278	regulation of inflammatory response
GO:0048519	16515	4686	3	2	13878	3	2	false	0.2650266090557969	0.795918367346924	0.0	negative regulation of biological process
GO:0048665	16515	26	3	1	98	1	2	false	0.26530612244897467	0.795918367346924	2.619669160686439E-24	neuron fate specification
GO:1901363	16515	3236	3	2	9221	3	1	false	0.28300916557044725	0.8090314076994238	0.0	heterocyclic compound binding
GO:0000981	16515	603	3	1	2123	1	4	false	0.28403203014610584	0.8090314076994238	0.0	DNA-binding transcription factor activity, RNA polymerase II-specific
GO:0008033	16515	113	3	1	396	1	2	false	0.28535353535350577	0.8090314076994238	3.3049377875602873E-102	tRNA processing
GO:0031347	16515	579	3	1	1998	1	2	false	0.28978978978967446	0.8090314076994238	0.0	regulation of defense response
GO:0097159	16515	3307	3	2	9221	3	1	false	0.293585422201302	0.8090314076994238	0.0	organic cyclic compound binding
GO:0042127	16515	1354	3	1	8277	2	2	false	0.30042788622513894	0.8090314076994238	0.0	regulation of cell population proliferation
GO:1902680	16515	819	3	1	2724	1	5	false	0.30066079295172277	0.8090314076994238	0.0	positive regulation of RNA biosynthetic process
GO:0001216	16515	400	3	1	1325	1	2	false	0.3018867924526494	0.8090314076994238	0.0	DNA-binding transcription activator activity
GO:0001818	16515	230	3	1	1391	2	3	false	0.30345644404655875	0.8090314076994238	4.369587958165681E-270	negative regulation of cytokine production
GO:0008283	16515	1612	3	1	13878	3	1	false	0.309575980064994	0.8090314076994238	0.0	cell population proliferation
GO:0008152	16515	9406	3	3	13878	3	1	false	0.311307534642788	0.8090314076994238	0.0	metabolic process
GO:0006508	16515	1639	3	1	5250	1	1	false	0.3121904761908783	0.8090314076994238	0.0	proteolysis
GO:0044237	16515	8863	3	3	13059	3	2	false	0.31258291817970607	0.8090314076994238	0.0	cellular metabolic process
GO:0048585	16515	1457	3	1	8481	2	3	false	0.31409454651859986	0.8090314076994238	0.0	negative regulation of response to stimulus
GO:0045944	16515	497	3	1	1554	1	3	false	0.31981981982004426	0.8155405405411129	0.0	positive regulation of transcription by RNA polymerase II
GO:0023057	16515	1267	3	1	7020	2	3	false	0.32841514018124085	0.8291669380813507	0.0	negative regulation of signaling
GO:0009605	16515	2447	3	1	7281	1	1	false	0.3360802087618808	0.8402005219047021	0.0	response to external stimulus
GO:0140110	16515	1582	3	1	11969	3	1	false	0.3464479033894273	0.8512611275973044	0.0	transcription regulator activity
GO:1903508	16515	819	3	1	2359	1	3	false	0.34718100890243003	0.8512611275973044	0.0	positive regulation of nucleic acid-templated transcription
GO:0001659	16515	158	3	1	444	1	1	false	0.3558558558557687	0.8523798640078648	7.475677898822318E-125	temperature homeostasis
GO:0005694	16515	1624	3	1	4526	1	1	false	0.3588157313308635	0.8523798640078648	0.0	chromosome
GO:0031974	16515	3948	3	1	10934	1	1	false	0.36107554417561966	0.8523798640078648	0.0	membrane-enclosed lumen
GO:0045935	16515	1094	3	1	5450	2	4	false	0.3612032171529813	0.8523798640078648	0.0	positive regulation of nucleobase-containing compound metabolic process
GO:0034097	16515	1093	3	1	2958	1	1	false	0.36950642325946553	0.8523798640078648	0.0	response to cytokine
GO:0051254	16515	913	3	1	4433	2	4	false	0.36952996927108145	0.8523798640078648	0.0	positive regulation of RNA metabolic process
GO:0034470	16515	351	3	1	946	1	2	false	0.3710359408034235	0.8523798640078648	4.154890056029471E-270	ncRNA processing
GO:0030182	16515	1250	3	1	3328	1	2	false	0.37560096153843164	0.8551629035026791	0.0	neuron differentiation
GO:0006399	16515	164	3	1	430	1	1	false	0.38139534883724746	0.8553238066262229	1.8363757221523104E-123	tRNA metabolic process
GO:0031323	16515	4758	3	2	11275	3	3	false	0.383932486952778	0.8553238066262229	0.0	regulation of cellular metabolic process
GO:0006952	16515	1379	3	1	3575	1	1	false	0.3857342657333946	0.8553238066262229	0.0	defense response
GO:0022008	16515	1450	3	1	3721	1	2	false	0.3896801934959465	0.8566245632885031	0.0	neurogenesis
GO:0019222	16515	5105	3	2	11880	3	2	false	0.3952564548019187	0.8610187490450296	0.0	regulation of metabolic process
GO:0001817	16515	632	3	1	2817	2	2	false	0.39843220544044505	0.8610187490450296	0.0	regulation of cytokine production
GO:0032501	16515	6028	3	2	13878	3	1	false	0.40209355318075224	0.8611676929186691	0.0	multicellular organismal process
GO:0006400	16515	72	3	1	177	1	2	false	0.40677966101697094	0.8611676929186691	1.8904058725489884E-51	tRNA modification
GO:0071345	16515	1013	3	1	2479	1	2	false	0.4086325131104273	0.8611676929186691	0.0	cellular response to cytokine stimulus
GO:0043233	16515	3948	3	1	9283	1	2	false	0.42529354734620334	0.8798368919174367	0.0	organelle lumen
GO:0010628	16515	801	3	1	4743	3	3	false	0.42596992479061313	0.8798368919174367	0.0	positive regulation of gene expression
GO:0000228	16515	1287	3	1	3007	1	2	false	0.4280013302296901	0.8798368919174367	0.0	nuclear chromosome
GO:0003008	16515	1482	3	1	6028	2	1	false	0.4312925940771749	0.8798368919174367	0.0	system process
GO:0070013	16515	3948	3	1	9004	1	2	false	0.4384717903129156	0.8821901379211137	0.0	intracellular organelle lumen
GO:0003723	16515	623	3	1	2455	2	1	false	0.44321470245888517	0.8821901379211137	0.0	RNA binding
GO:0016740	16515	2841	3	1	6357	1	1	false	0.4469089193007851	0.8821901379211137	0.0	transferase activity
GO:0009653	16515	2361	3	1	5265	1	2	false	0.448433048434521	0.8821901379211137	0.0	anatomical structure morphogenesis
GO:0006954	16515	627	3	1	1379	1	1	false	0.4546773023932808	0.8821901379211137	0.0	inflammatory response
GO:0005488	16515	9221	3	3	11969	3	1	false	0.4572229480303556	0.8821901379211137	0.0	binding
GO:0070887	16515	2939	3	1	6418	1	2	false	0.4579308195697249	0.8821901379211137	0.0	cellular response to chemical stimulus
GO:0005634	16515	3375	3	1	7335	1	1	false	0.46012269938630634	0.8821901379211137	0.0	nucleus
GO:0090304	16515	3833	3	2	8019	3	2	false	0.46700187677973465	0.8886976013345697	0.0	nucleic acid metabolic process
GO:0042592	16515	1707	3	1	3583	1	1	false	0.4764164108288804	0.8889386079549398	0.0	homeostatic process
GO:0010468	16515	2644	3	2	5456	3	2	false	0.4769092265059483	0.8889386079549398	0.0	regulation of gene expression
GO:0007399	16515	1971	3	1	4127	1	1	false	0.4775866246659873	0.8889386079549398	0.0	nervous system development
GO:0043228	16515	4536	3	1	9283	1	1	false	0.48863513950224124	0.8983617664966098	0.0	non-membrane-bounded organelle
GO:0006950	16515	3575	3	1	7281	1	1	false	0.4910039829684965	0.8983617664966098	0.0	response to stress
GO:0006139	16515	4384	3	2	8848	3	5	false	0.49321822474323673	0.8983617664966098	0.0	nucleobase-containing compound metabolic process
GO:0043232	16515	4526	3	1	9010	1	2	false	0.5023307436177219	0.9025952812821737	0.0	intracellular non-membrane-bounded organelle
GO:0046483	16515	4528	3	2	8863	3	1	false	0.5163312026150502	0.9025952812821737	0.0	heterocycle metabolic process
GO:0051171	16515	4412	3	2	8635	3	2	false	0.5164150290995193	0.9025952812821737	0.0	regulation of nitrogen compound metabolic process
GO:0080090	16515	4581	3	2	8908	3	2	false	0.5213818753938133	0.9025952812821737	0.0	regulation of primary metabolic process
GO:0006725	16515	4570	3	2	8863	3	1	false	0.523435155271118	0.9025952812821737	0.0	cellular aromatic compound metabolic process
GO:0042221	16515	3829	3	1	7281	1	1	false	0.5258893009187912	0.9025952812821737	0.0	response to chemical
GO:0003700	16515	1187	3	1	2246	1	3	false	0.5284951024046584	0.9025952812821737	0.0	DNA-binding transcription factor activity
GO:0031324	16515	2129	3	1	9593	3	4	false	0.529008779752223	0.9025952812821737	0.0	negative regulation of cellular metabolic process
GO:0006396	16515	873	3	1	3891	3	2	false	0.5334726517761463	0.9025952812821737	0.0	RNA processing
GO:0009966	16515	2880	3	1	5336	1	4	false	0.539730134934311	0.9025952812821737	0.0	regulation of signal transduction
GO:1901360	16515	4777	3	2	8995	3	1	false	0.546554387498009	0.9025952812821737	0.0	organic cyclic compound metabolic process
GO:0051172	16515	1965	3	1	8407	3	3	false	0.5501251279579799	0.9025952812821737	0.0	negative regulation of nitrogen compound metabolic process
GO:0001012	16515	829	3	1	1506	1	1	false	0.5504648074372095	0.9025952812821737	0.0	RNA polymerase II regulatory region DNA binding
GO:0003676	16515	2455	3	2	3307	2	2	false	0.5510474673704846	0.9025952812821737	0.0	nucleic acid binding
GO:0050877	16515	817	3	1	1482	1	1	false	0.5512820512820672	0.9025952812821737	0.0	nervous system process
GO:0003674	16515	11969	3	3	14589	3	1	false	0.5521759367843886	0.9025952812821737	0.0	molecular_function
GO:0007166	16515	2604	3	1	4610	1	1	false	0.5648590021697816	0.9174461500209828	0.0	cell surface receptor signaling pathway
GO:0001228	16515	400	3	1	695	1	3	false	0.575539568345429	0.9198287396297422	5.704947819507745E-205	DNA-binding transcription activator activity, RNA polymerase II-specific
GO:0034641	16515	5039	3	2	9147	3	2	false	0.576081160318204	0.9198287396297422	0.0	cellular nitrogen compound metabolic process
GO:0000977	16515	822	3	1	1421	1	2	false	0.5784658691056865	0.9198287396297422	0.0	RNA polymerase II regulatory region sequence-specific DNA binding
GO:0023051	16515	3308	3	1	9004	2	2	false	0.5998332753785816	0.9198287396297422	0.0	regulation of signaling
GO:0043170	16515	7606	3	3	8995	3	1	false	0.6045594349971944	0.9198287396297422	0.0	macromolecule metabolic process
GO:0051246	16515	2575	3	1	6895	2	4	false	0.6074803514880215	0.9198287396297422	0.0	regulation of protein metabolic process
GO:0065008	16515	3583	3	1	9584	2	1	false	0.6079634271676224	0.9198287396297422	0.0	regulation of biological quality
GO:0032268	16515	2427	3	1	6488	2	3	false	0.6082542586839568	0.9198287396297422	0.0	regulation of cellular protein metabolic process
GO:0031325	16515	2641	3	1	9799	3	4	false	0.6102548295311656	0.9198287396297422	0.0	positive regulation of cellular metabolic process
GO:0048869	16515	3513	3	1	13027	3	2	false	0.6104894129143742	0.9198287396297422	0.0	cellular developmental process
GO:0009893	16515	2828	3	1	10458	3	3	false	0.611687369293928	0.9198287396297422	0.0	positive regulation of metabolic process
GO:0048583	16515	3777	3	1	9953	2	2	false	0.6149830247115128	0.9198287396297422	0.0	regulation of response to stimulus
GO:0060255	16515	4602	3	2	7947	3	2	false	0.6176549113262724	0.9198287396297422	0.0	regulation of macromolecule metabolic process
GO:0031981	16515	2789	3	1	4497	1	2	false	0.6201912386041649	0.9198287396297422	0.0	nuclear lumen
GO:0009952	16515	184	3	1	296	1	1	false	0.6216216216215369	0.9198287396297422	1.1413295439834662E-84	anterior/posterior pattern specification
GO:0006357	16515	1292	3	1	2065	1	2	false	0.6256658595646695	0.9198287396297422	0.0	regulation of transcription by RNA polymerase II
GO:0010646	16515	3269	3	1	8383	2	2	false	0.6278745320764318	0.9198287396297422	0.0	regulation of cell communication
GO:2000112	16515	2359	3	1	3737	1	3	false	0.6312550173929603	0.9198287396297422	0.0	regulation of cellular macromolecule biosynthetic process
GO:0010605	16515	2252	3	1	7683	3	3	false	0.6468358814084516	0.9309356114648627	0.0	negative regulation of macromolecule metabolic process
GO:0048513	16515	3125	3	1	4812	1	2	false	0.6494181213633105	0.9309356114648627	0.0	animal organ development
GO:0051173	16515	2492	3	1	8444	3	3	false	0.6498295640813552	0.9309356114648627	0.0	positive regulation of nitrogen compound metabolic process
GO:2001141	16515	2128	3	1	3182	1	4	false	0.6687617850414639	0.9460317460321593	0.0	regulation of RNA biosynthetic process
GO:0009889	16515	2875	3	1	6647	2	2	false	0.6780101359163686	0.9460317460321593	0.0	regulation of biosynthetic process
GO:0010629	16515	1372	3	1	4323	3	3	false	0.682011266024429	0.9460317460321593	0.0	negative regulation of gene expression
GO:0031326	16515	2783	3	1	6367	2	3	false	0.6831794635377593	0.9460317460321593	0.0	regulation of cellular biosynthetic process
GO:0048523	16515	4164	3	1	12864	3	3	false	0.6906991022846116	0.9460317460321593	0.0	negative regulation of cellular process
GO:0034645	16515	3359	3	1	7536	2	3	false	0.6928144244073409	0.9460317460321593	0.0	cellular macromolecule biosynthetic process
GO:0050794	16515	8239	3	2	12995	3	2	false	0.6962203657135632	0.9460317460321593	0.0	regulation of cellular process
GO:0006807	16515	8339	3	3	9406	3	1	false	0.6968018120303053	0.9460317460321593	0.0	nitrogen compound metabolic process
GO:0006366	16515	1511	3	1	2161	1	1	false	0.6992133271631297	0.9460317460321593	0.0	transcription by RNA polymerase II
GO:0010604	16515	2560	3	1	7739	3	3	false	0.7003598862947736	0.9460317460321593	0.0	positive regulation of macromolecule metabolic process
GO:0004888	16515	596	3	1	850	1	1	false	0.7011764705885416	0.9460317460321593	2.4718895390397115E-224	transmembrane signaling receptor activity
GO:0050789	16515	8917	3	2	13878	3	2	false	0.708015106412641	0.9502308007117024	0.0	regulation of biological process
GO:0071310	16515	2428	3	1	3396	1	2	false	0.7149587750292418	0.9523686064335435	0.0	cellular response to organic substance
GO:0010556	16515	2677	3	1	5514	2	3	false	0.7353262881621496	0.9523686064335435	0.0	regulation of macromolecule biosynthetic process
GO:0048522	16515	4621	3	1	12886	3	3	false	0.7361739634427935	0.9523686064335435	0.0	positive regulation of cellular process
GO:0007165	16515	4610	3	1	12851	3	5	false	0.736323000312838	0.9523686064335435	0.0	signal transduction
GO:0016070	16515	3298	3	2	3833	2	1	false	0.7402957886316749	0.9523686064335435	0.0	RNA metabolic process
GO:0023052	16515	5095	3	1	13878	3	1	false	0.746549279549942	0.9523686064335435	0.0	signaling
GO:0000790	16515	1077	3	1	1422	1	2	false	0.7573839662451605	0.9523686064335435	0.0	nuclear chromatin
GO:0032774	16515	2371	3	1	4657	2	3	false	0.759096438354022	0.9523686064335435	0.0	RNA biosynthetic process
GO:0032502	16515	5265	3	1	13878	3	1	false	0.7609849240888042	0.9523686064335435	0.0	developmental process
GO:0048518	16515	5275	3	1	13878	3	2	false	0.76181656941211	0.9523686064335435	0.0	positive regulation of biological process
GO:0065007	16515	9584	3	2	13878	3	1	false	0.7720556775335542	0.9523686064335435	0.0	biological regulation
GO:0010033	16515	2958	3	1	3829	1	1	false	0.7725254635656792	0.9523686064335435	0.0	response to organic substance
GO:0003002	16515	296	3	1	379	1	1	false	0.7810026385225792	0.9523686064335435	6.123300973226972E-86	regionalization
GO:0007154	16515	5113	3	1	12841	3	1	false	0.7820596415246779	0.9523686064335435	0.0	cell communication
GO:0018130	16515	3081	3	1	5741	2	2	false	0.7853650039743705	0.9523686064335435	0.0	heterocycle biosynthetic process
GO:0019438	16515	3096	3	1	5759	2	2	false	0.7862232459601859	0.9523686064335435	0.0	aromatic compound biosynthetic process
GO:0043565	16515	1505	3	1	1911	1	1	false	0.7875457875451017	0.9523686064335435	0.0	sequence-specific DNA binding
GO:0044212	16515	1506	3	1	1912	1	2	false	0.7876569037650526	0.9523686064335435	0.0	transcription regulatory region DNA binding
GO:0009987	16515	12841	3	3	13878	3	1	false	0.7921516040267216	0.9523686064335435	0.0	cellular process
GO:0044238	16515	8708	3	3	9406	3	1	false	0.7934676642863485	0.9523686064335435	0.0	primary metabolic process
GO:1901362	16515	3230	3	1	5889	2	2	false	0.7961719459448364	0.9523686064335435	0.0	organic cyclic compound biosynthetic process
GO:0003690	16515	1527	3	1	1911	1	1	false	0.7990580847709637	0.9523686064335435	0.0	double-stranded DNA binding
GO:0019219	16515	2640	3	1	6350	3	4	false	0.8006324380371237	0.9523686064335435	0.0	regulation of nucleobase-containing compound metabolic process
GO:0044260	16515	6589	3	2	9167	3	2	false	0.8072478355527294	0.9523686064335435	0.0	cellular macromolecule metabolic process
GO:0043227	16515	7507	3	1	9283	1	1	false	0.808682537973074	0.9523686064335435	0.0	membrane-bounded organelle
GO:0043231	16515	7335	3	1	9029	1	2	false	0.812382323626683	0.9523686064335435	0.0	intracellular membrane-bounded organelle
GO:0106106	16515	137	3	1	168	1	2	false	0.8154761904761828	0.9523686064335435	1.6317869901737185E-34	cold-induced thermogenesis
GO:0009059	16515	3643	3	1	8388	3	2	false	0.819026869518809	0.9523686064335435	0.0	macromolecule biosynthetic process
GO:0006355	16515	1873	3	1	3216	2	4	false	0.8256863040920847	0.9523686064335435	0.0	regulation of transcription, DNA-templated
GO:0051252	16515	2375	3	1	5290	3	3	false	0.8327570168205454	0.9523686064335435	0.0	regulation of RNA metabolic process
GO:0051716	16515	5952	3	1	13037	3	2	false	0.8395267692835545	0.9523686064335435	0.0	cellular response to stimulus
GO:0035108	16515	142	3	1	169	1	2	false	0.8402366863904923	0.9523686064335435	6.874912312685913E-32	limb morphogenesis
GO:0043229	16515	9004	3	1	10673	1	2	false	0.8436240981907518	0.9523686064335435	0.0	intracellular organelle
GO:0034654	16515	3033	3	1	4963	2	5	false	0.8488220327371003	0.9523686064335435	0.0	nucleobase-containing compound biosynthetic process
GO:0043226	16515	9283	3	1	10934	1	1	false	0.849003109566795	0.9523686064335435	0.0	organelle
GO:0001067	16515	1507	3	1	2455	2	1	false	0.8509842196187195	0.9523686064335435	0.0	regulatory region nucleic acid binding
GO:0048731	16515	4127	3	1	4812	1	2	false	0.8576475477984249	0.9523686064335435	0.0	system development
GO:0030326	16515	122	3	1	142	1	2	false	0.8591549295774618	0.9523686064335435	8.913457936657655E-25	embryonic limb morphogenesis
GO:0008150	16515	13878	3	3	14589	3	1	false	0.8607945342954457	0.9523686064335435	0.0	biological_process
GO:0006351	16515	2161	3	1	4421	3	3	false	0.8664998290480606	0.9523686064335435	0.0	transcription, DNA-templated
GO:0044271	16515	3707	3	1	5830	2	2	false	0.8674338133636625	0.9523686064335435	0.0	cellular nitrogen compound biosynthetic process
GO:0071704	16515	8995	3	3	9406	3	1	false	0.874545178066278	0.9523686064335435	0.0	organic substance metabolic process
GO:0009058	16515	4757	3	1	9406	3	1	false	0.879295921929117	0.9523686064335435	0.0	biosynthetic process
GO:0044249	16515	4600	3	1	8896	3	2	false	0.8874224924639371	0.9523686064335435	0.0	cellular biosynthetic process
GO:1901576	16515	4681	3	1	9027	3	2	false	0.8884464649857995	0.9523686064335435	0.0	organic substance biosynthetic process
GO:0005622	16515	10525	3	1	11845	1	1	false	0.8885605740914505	0.9523686064335435	0.0	intracellular
GO:0043412	16515	3949	3	1	7606	3	1	false	0.8888982547681775	0.9523686064335435	0.0	macromolecule modification
GO:0044267	16515	4687	3	1	7022	2	2	false	0.8894578420404158	0.9523686064335435	0.0	cellular protein metabolic process
GO:0050896	16515	7281	3	1	13878	3	1	false	0.8926121448533996	0.9523686064335435	0.0	response to stimulus
GO:0003824	16515	6357	3	1	11969	3	1	false	0.8969480880533758	0.9530073435567118	0.0	catalytic activity
GO:1903506	16515	2128	3	1	2359	1	2	false	0.9020771513364592	0.9532229926166311	0.0	regulation of nucleic acid-templated transcription
GO:0007275	16515	4343	3	1	6284	2	2	false	0.904627310640097	0.9532229926166311	0.0	multicellular organism development
GO:0048856	16515	4812	3	1	5265	1	1	false	0.9139601139625344	0.9583868979947648	0.0	anatomical structure development
GO:0000976	16515	1415	3	1	1543	1	2	false	0.9170447180812652	0.9583868979947648	6.742013886341853E-191	transcription regulatory region sequence-specific DNA binding
GO:0110165	16515	10934	3	1	11845	1	1	false	0.9230899113551975	0.9600010568116011	0.0	cellular anatomical entity
GO:1990837	16515	1457	3	1	1567	1	2	false	0.9298021697513784	0.9600010568116011	2.7858462114274706E-172	sequence-specific double-stranded DNA binding
GO:0019538	16515	5250	3	1	8935	3	3	false	0.9298833765979038	0.9600010568116011	0.0	protein metabolic process
GO:0030154	16515	3328	3	1	3513	1	1	false	0.9473384571602879	0.9686736965897206	6.4067112836E-314	cell differentiation
GO:0003677	16515	1911	3	1	2455	2	1	false	0.950968782831871	0.9686736965897206	0.0	DNA binding
GO:0048699	16515	1380	3	1	1450	1	1	false	0.9517241379311188	0.9686736965897206	3.2946673344839256E-121	generation of neurons
GO:0005515	16515	5904	3	1	9221	3	1	false	0.9534788150745878	0.9686736965897206	0.0	protein binding
GO:1901564	16515	6170	3	1	9003	3	2	false	0.9688640104912078	0.9803981058541984	0.0	organonitrogen compound metabolic process
GO:0038023	16515	850	3	1	856	1	1	false	0.9929906542054951	0.9949388443690911	1.862586969397614E-15	signaling receptor activity
GO:0005575	16515	11845	3	1	14589	3	1	false	0.9933520138890299	0.9949388443690911	0.0	cellular_component
GO:0097659	16515	2359	3	1	2371	1	1	false	0.9949388443690911	0.9949388443690911	1.5605119001577283E-32	nucleic acid-templated transcription
GO:0000000	16515	14589	3	3	0	0	0	true	1.0	1.0	1.0	Gene Ontology
GO:0002098	16515	16	3	1	16	1	1	true	1.0	1.0	1.0	tRNA wobble uridine modification
GO:0060173	16515	169	3	1	169	1	1	true	1.0	1.0	1.0	limb development
