## Supplementary File S5 for "PIGNON: A protein-protein interaction-guided functional enrichment analysis for quantitative proteomics": table-mcl2_cluster1158-Parent-Child-Union-Benjamini-Hochberg.txt

ID	Pop.total	Pop.term	Study.total	Study.term	Pop.family	Study.family	nparents	is.trivial	p	p.adjusted	p.min	name
GO:0009451	16515	137	3	2	6011	3	2	false	0.00152407263821978	0.30784150734281507	4.598544785120546E-283	RNA modification
GO:0006450	16515	16	3	1	3583	1	1	false	0.004465531677368065	0.30784150734281507	2.932492100267873E-44	regulation of translational fidelity
GO:0021680	16515	22	3	1	4812	1	2	false	0.004571903574398244	0.30784150734281507	1.1494296678683466E-60	cerebellar Purkinje cell layer development
GO:0021695	16515	42	3	1	4812	1	2	false	0.008728179551123837	0.36906783378845326	3.697718903358218E-104	cerebellar cortex development
GO:0000049	16515	60	3	2	623	2	1	false	0.009135342420506268	0.36906783378845326	3.3576340565522245E-85	tRNA binding
GO:0016528	16515	73	3	1	6076	1	1	false	0.012014483212599753	0.40448760149085833	4.313354449459391E-171	sarcoplasm
GO:0034660	16515	430	3	2	3298	2	1	false	0.01696508927292889	0.42208955223885186	0.0	ncRNA metabolic process
GO:0021549	16515	87	3	1	4812	1	2	false	0.01807980049875633	0.42208955223885186	2.000632996655881E-188	cerebellum development
GO:0022037	16515	93	3	1	4812	1	2	false	0.019326683291774602	0.42208955223885186	9.898357943540529E-199	metencephalon development
GO:0033018	16515	7	3	1	335	1	2	false	0.020895522388061975	0.42208955223885186	1.1337547348141278E-14	sarcoplasmic reticulum lumen
GO:0030902	16515	130	3	1	4812	1	2	false	0.027015793848717096	0.4961082143128049	7.447499875037976E-259	hindbrain development
GO:0045182	16515	127	3	1	12000	3	2	false	0.031417755057606765	0.5037988827905946	5.170358071311716E-305	translation regulator activity
GO:0043167	16515	2941	3	3	9221	3	1	false	0.03242270037761252	0.5037988827905946	0.0	ion binding
GO:0036094	16515	1120	3	2	9221	3	1	false	0.04064882363799035	0.5844907407402649	0.0	small molecule binding
GO:0000966	16515	20	3	1	873	2	1	false	0.04531983984363707	0.5844907407402649	4.5821726798840967E-41	RNA 5'-end processing
GO:0016874	16515	155	3	1	6357	2	1	false	0.04817437366535955	0.5844907407402649	9.95913586E-316	ligase activity
GO:0006396	16515	873	3	2	3891	2	2	false	0.0502944306912401	0.5844907407402649	0.0	RNA processing
GO:0048770	16515	105	3	1	2016	1	1	false	0.052083333333290925	0.5844907407402649	1.8178611150336747E-178	pigment granule
GO:0002161	16515	11	3	1	193	1	3	false	0.056994818652848125	0.5872093023255774	3.855630142093109E-18	aminoacyl-tRNA editing activity
GO:0005783	16515	543	3	1	8452	1	3	false	0.0642451490769298	0.5872093023255774	0.0	endoplasmic reticulum
GO:0003723	16515	623	3	2	2455	2	1	false	0.06432093908759365	0.5872093023255774	0.0	RNA binding
GO:0005788	16515	279	3	1	4185	1	2	false	0.0666666666665918	0.5872093023255774	0.0	endoplasmic reticulum lumen
GO:0006418	16515	43	3	1	624	1	2	false	0.06891025641025508	0.5872093023255774	1.7039561467045634E-67	tRNA aminoacylation for protein translation
GO:0006419	16515	3	3	1	43	1	1	false	0.06976744186046464	0.5872093023255774	8.103071063933269E-5	alanyl-tRNA aminoacylation
GO:0016875	16515	12	3	1	155	1	1	false	0.07741935483870936	0.6053294312083359	3.855073399371687E-18	ligase activity, forming carbon-oxygen bonds
GO:0034248	16515	415	3	1	5288	1	3	false	0.0784795763992134	0.6053294312083359	0.0	regulation of cellular amide metabolic process
GO:0008033	16515	113	3	2	396	2	2	false	0.08091036951794589	0.6053294312083359	3.3049377875602873E-102	tRNA processing
GO:0006417	16515	370	3	1	4169	1	5	false	0.08875029983208768	0.6282221784057492	0.0	regulation of translation
GO:0043687	16515	342	3	1	3764	1	1	false	0.0908607863973479	0.6282221784057492	0.0	post-translational protein modification
GO:0006520	16515	297	3	1	8872	3	3	false	0.09711445650030104	0.6282221784057492	0.0	cellular amino acid metabolic process
GO:0140098	16515	321	3	1	6357	2	1	false	0.09844877967316978	0.6282221784057492	0.0	catalytic activity, acting on RNA
GO:0034471	16515	18	3	1	353	2	2	false	0.09952034509398007	0.6282221784057492	1.3734776906037784E-30	ncRNA 5'-end processing
GO:0050905	16515	95	3	1	817	1	1	false	0.11627906976743481	0.6656637294935119	6.663080425692171E-127	neuromuscular process
GO:0016529	16515	65	3	1	551	1	2	false	0.11796733212343044	0.6656637294935119	2.8113737907170164E-86	sarcoplasmic reticulum
GO:0016779	16515	197	3	1	1632	1	1	false	0.12071078431364186	0.6656637294935119	2.828839163389177E-260	nucleotidyltransferase activity
GO:0051402	16515	216	3	1	1748	1	2	false	0.12356979405040036	0.6656637294935119	4.303957424512584E-283	neuron apoptotic process
GO:0052689	16515	135	3	1	1001	1	1	false	0.13486513486514437	0.6656637294935119	3.048696003466405E-171	carboxylic ester hydrolase activity
GO:0034470	16515	351	3	2	946	2	2	false	0.13742071881610587	0.6656637294935119	4.154890056029471E-270	ncRNA processing
GO:0106074	16515	12	3	1	167	2	2	false	0.13895101363537615	0.6656637294935119	1.5256596943109003E-18	aminoacyl-tRNA metabolism involved in translational fidelity
GO:0043412	16515	3949	3	3	7606	3	1	false	0.13990516772355277	0.6656637294935119	0.0	macromolecule modification
GO:0043523	16515	193	3	1	1361	1	3	false	0.14180749448938074	0.6656637294935119	1.63585746462904E-240	regulation of neuron apoptotic process
GO:0006399	16515	164	3	2	430	2	1	false	0.14491245188926283	0.6656637294935119	1.8363757221523104E-123	tRNA metabolic process
GO:0060322	16515	701	3	1	4812	1	1	false	0.14567747298423697	0.6656637294935119	0.0	head development
GO:0051259	16515	214	3	1	1426	1	1	false	0.1500701262271676	0.6656637294935119	4.660594435365237E-261	protein complex oligomerization
GO:0043524	16515	137	3	1	899	1	4	false	0.15239154616242426	0.6656637294935119	6.057065322649531E-166	negative regulation of neuron apoptotic process
GO:0042175	16515	976	3	1	6329	1	2	false	0.1542107757936786	0.6656637294935119	0.0	nuclear outer membrane-endoplasmic reticulum membrane network
GO:0043038	16515	46	3	1	297	1	1	false	0.15488215488215376	0.6656637294935119	3.899738383598294E-55	amino acid activation
GO:0006400	16515	72	3	2	177	2	2	false	0.16409861325115807	0.6704894035575566	1.8904058725489884E-51	tRNA modification
GO:0004812	16515	12	3	1	73	1	2	false	0.16438356164383675	0.6704894035575566	5.439048200631091E-14	aminoacyl-tRNA ligase activity
GO:0070997	16515	322	3	1	1921	1	1	false	0.167621030713296	0.6704894035575566	0.0	neuron death
GO:0010941	16515	1424	3	1	8412	1	2	false	0.16928197812591775	0.6704894035575566	0.0	regulation of cell death
GO:0006414	16515	624	3	1	3359	1	2	false	0.18576957427785606	0.7104978354977535	0.0	translational elongation
GO:0060548	16515	893	3	1	4730	1	3	false	0.1887949260039828	0.7104978354977535	0.0	negative regulation of cell death
GO:0001882	16515	386	3	1	3769	2	4	false	0.19436454729803745	0.7104978354977535	0.0	nucleoside binding
GO:0043604	16515	761	3	1	3900	1	2	false	0.19512820512794776	0.7104978354977535	0.0	amide biosynthetic process
GO:1901215	16515	195	3	1	990	1	3	false	0.1969696969696742	0.7104978354977535	1.4670388516124116E-212	negative regulation of neuron death
GO:0007420	16515	659	3	1	3235	1	3	false	0.20370942813013165	0.7140383783004592	0.0	brain development
GO:1901214	16515	294	3	1	1434	1	2	false	0.20502092050211207	0.7140383783004592	4.5470917E-315	regulation of neuron death
GO:0007417	16515	893	3	1	4127	1	2	false	0.21637993699987298	0.7347075138676933	0.0	central nervous system development
GO:0010608	16515	577	3	1	2644	1	1	false	0.21822995461416633	0.7347075138676933	0.0	posttranscriptional regulation of gene expression
GO:0097708	16515	2016	3	1	9006	1	2	false	0.22385076615705263	0.7372826660244939	0.0	intracellular vesicle
GO:0140101	16515	73	3	1	321	1	1	false	0.22741433021807336	0.7372826660244939	3.4176207992433684E-74	catalytic activity, acting on a tRNA
GO:0006518	16515	763	3	1	6170	2	2	false	0.23205082767226917	0.7372826660244939	0.0	peptide metabolic process
GO:0097367	16515	811	3	1	9221	3	1	false	0.24135204192231074	0.7372826660244939	0.0	carbohydrate derivative binding
GO:0099116	16515	15	3	1	116	2	2	false	0.2428785607196447	0.7372826660244939	3.6326777082410397E-19	tRNA 5'-end processing
GO:0043169	16515	1836	3	3	2941	3	1	false	0.24314544373102503	0.7372826660244939	0.0	cation binding
GO:0003008	16515	1482	3	1	6028	1	1	false	0.2458526874591416	0.7372826660244939	0.0	system process
GO:0004813	16515	3	3	1	12	1	1	false	0.2499999999999996	0.7372826660244939	0.004545454545454539	alanine-tRNA ligase activity
GO:0006412	16515	624	3	1	6770	3	5	false	0.25184407898856476	0.7372826660244939	0.0	translation
GO:0043933	16515	1711	3	1	6509	1	1	false	0.2628667998149334	0.7585584794659507	0.0	protein-containing complex subunit organization
GO:0031982	16515	2029	3	1	7507	1	1	false	0.270281071001217	0.768968680876702	0.0	vesicle
GO:1901363	16515	3236	3	2	9221	3	1	false	0.28300916557044725	0.7692507729859899	0.0	heterocyclic compound binding
GO:1902494	16515	1314	3	1	4639	1	1	false	0.2832507005815175	0.7692507729859899	0.0	catalytic complex
GO:0097159	16515	3307	3	2	9221	3	1	false	0.293585422201302	0.7692507729859899	0.0	organic cyclic compound binding
GO:0006082	16515	1019	3	1	9265	3	3	false	0.2950207417402661	0.7692507729859899	0.0	organic acid metabolic process
GO:0016788	16515	1001	3	1	3358	1	1	false	0.29809410363316363	0.7692507729859899	0.0	hydrolase activity, acting on ester bonds
GO:0051289	16515	57	3	1	189	1	2	false	0.30158730158729435	0.7692507729859899	8.894995727743968E-50	protein homotetramerization
GO:0005789	16515	960	3	1	3161	1	2	false	0.3037013603293256	0.7692507729859899	0.0	endoplasmic reticulum membrane
GO:0000287	16515	202	3	1	1729	3	1	false	0.3112964123162385	0.7692507729859899	6.034098798833077E-270	magnesium ion binding
GO:0008152	16515	9406	3	3	13878	3	1	false	0.311307534642788	0.7692507729859899	0.0	metabolic process
GO:0044237	16515	8863	3	3	13059	3	2	false	0.31258291817970607	0.7692507729859899	0.0	cellular metabolic process
GO:0031406	16515	249	3	1	1448	2	2	false	0.3144503583330398	0.7692507729859899	8.343069137015109E-288	carboxylic acid binding
GO:0012505	16515	3456	3	1	10934	1	3	false	0.31607828791008497	0.7692507729859899	0.0	endomembrane system
GO:0031410	16515	2016	3	1	6076	1	2	false	0.33179723502221276	0.7978933508867497	0.0	cytoplasmic vesicle
GO:0031090	16515	3159	3	1	9284	1	2	false	0.3402628177536116	0.8086245786615242	0.0	organelle membrane
GO:0043603	16515	982	3	1	5039	2	1	false	0.35181282700133343	0.8263510587705739	0.0	cellular amide metabolic process
GO:0043043	16515	640	3	1	1774	1	3	false	0.36076662908686585	0.8288324991303996	0.0	peptide biosynthetic process
GO:0031974	16515	3948	3	1	10934	1	1	false	0.36107554417561966	0.8288324991303996	0.0	membrane-enclosed lumen
GO:1901265	16515	685	3	1	3307	2	2	false	0.371416952545361	0.8363029642165072	0.0	nucleoside phosphate binding
GO:0065008	16515	3583	3	1	9584	1	1	false	0.373852253754843	0.8363029642165072	0.0	regulation of biological quality
GO:1901566	16515	1676	3	1	7864	2	2	false	0.38084606050601877	0.8363029642165072	0.0	organonitrogen compound biosynthetic process
GO:0051262	16515	82	3	1	214	1	1	false	0.38317757009347586	0.8363029642165072	2.4636026854513775E-61	protein tetramerization
GO:0008219	16515	1921	3	1	12841	3	1	false	0.3850305726343325	0.8363029642165072	0.0	cell death
GO:0022607	16515	2668	3	1	6683	1	2	false	0.3992219063298667	0.8515391572490071	0.0	cellular component assembly
GO:0043177	16515	259	3	1	1120	2	1	false	0.40918230562989516	0.8515391572490071	3.2132812755151765E-262	organic acid binding
GO:0035639	16515	360	3	1	1526	2	2	false	0.416286015083492	0.8515391572490071	0.0	purine ribonucleoside triphosphate binding
GO:0043233	16515	3948	3	1	9283	1	2	false	0.42529354734620334	0.8515391572490071	0.0	organelle lumen
GO:0043069	16515	808	3	1	1883	1	3	false	0.42910249601722683	0.8515391572490071	0.0	negative regulation of programmed cell death
GO:0044085	16515	2890	3	1	6683	1	1	false	0.43244052072595757	0.8515391572490071	0.0	cellular component biogenesis
GO:0009889	16515	2875	3	1	6647	1	2	false	0.4325259515560682	0.8515391572490071	0.0	regulation of biosynthetic process
GO:0005773	16515	3678	3	1	8452	1	2	false	0.4351632749624206	0.8515391572490071	0.0	vacuole
GO:0031326	16515	2783	3	1	6367	1	3	false	0.4370975341588632	0.8515391572490071	0.0	regulation of cellular biosynthetic process
GO:0070013	16515	3948	3	1	9004	1	2	false	0.4384717903129156	0.8515391572490071	0.0	intracellular organelle lumen
GO:0044267	16515	4687	3	2	7022	2	2	false	0.4454894664174202	0.8515391572490071	0.0	cellular protein metabolic process
GO:0005488	16515	9221	3	3	11969	3	1	false	0.4572229480303556	0.8515391572490071	0.0	binding
GO:0050885	16515	44	3	1	95	1	1	false	0.4631578947368295	0.8515391572490071	3.9915812948491594E-28	neuromuscular process controlling balance
GO:0016597	16515	116	3	1	249	1	1	false	0.46586345381528466	0.8515391572490071	3.9024864869396065E-74	amino acid binding
GO:0090304	16515	3833	3	2	8019	3	2	false	0.46700187677973465	0.8515391572490071	0.0	nucleic acid metabolic process
GO:0043066	16515	795	3	1	1702	1	3	false	0.46709753231478407	0.8515391572490071	0.0	negative regulation of apoptotic process
GO:0010467	16515	3646	3	2	7606	3	1	false	0.4690511265565104	0.8515391572490071	0.0	gene expression
GO:0044281	16515	1811	3	1	9406	3	1	false	0.4735763693187828	0.8515391572490071	0.0	small molecule metabolic process
GO:0007399	16515	1971	3	1	4127	1	1	false	0.4775866246659873	0.8515391572490071	0.0	nervous system development
GO:0043168	16515	1438	3	2	2941	3	1	false	0.4834210664958784	0.8515391572490071	0.0	anion binding
GO:0043039	16515	46	3	1	164	2	2	false	0.4835403262007973	0.8515391572490071	7.841637262122434E-42	tRNA aminoacylation
GO:0010556	16515	2677	3	1	5514	1	3	false	0.48549147624212136	0.8515391572490071	0.0	regulation of macromolecule biosynthetic process
GO:0065003	16515	1426	3	1	2900	1	2	false	0.49172413793162234	0.8515391572490071	0.0	protein-containing complex assembly
GO:0006139	16515	4384	3	2	8848	3	5	false	0.49321822474323673	0.8515391572490071	0.0	nucleobase-containing compound metabolic process
GO:0071944	16515	5612	3	1	10934	1	1	false	0.5132613865040625	0.866671322662015	0.0	cell periphery
GO:0032553	16515	508	3	1	984	1	2	false	0.5162601626016138	0.866671322662015	4.045169191954127E-295	ribonucleotide binding
GO:0046483	16515	4528	3	2	8863	3	1	false	0.5163312026150502	0.866671322662015	0.0	heterocycle metabolic process
GO:0005737	16515	6076	3	1	11683	1	2	false	0.5200718993428045	0.866671322662015	0.0	cytoplasm
GO:0006725	16515	4570	3	2	8863	3	1	false	0.523435155271118	0.866671322662015	0.0	cellular aromatic compound metabolic process
GO:1901360	16515	4777	3	2	8995	3	1	false	0.546554387498009	0.8719320776258411	0.0	organic cyclic compound metabolic process
GO:0003824	16515	6357	3	2	11969	3	1	false	0.5466266953838821	0.8719320776258411	0.0	catalytic activity
GO:0003676	16515	2455	3	2	3307	2	2	false	0.5510474673704846	0.8719320776258411	0.0	nucleic acid binding
GO:0050877	16515	817	3	1	1482	1	1	false	0.5512820512820672	0.8719320776258411	0.0	nervous system process
GO:0003674	16515	11969	3	3	14589	3	1	false	0.5521759367843886	0.8719320776258411	0.0	molecular_function
GO:1990234	16515	726	3	1	1314	1	1	false	0.5525114155252855	0.8719320776258411	0.0	transferase complex
GO:0016772	16515	1632	3	1	2841	1	1	false	0.5744456177411846	0.8925572868207157	0.0	transferase activity, transferring phosphorus-containing groups
GO:0034641	16515	5039	3	2	9147	3	2	false	0.576081160318204	0.8925572868207157	0.0	cellular nitrogen compound metabolic process
GO:0016020	16515	6329	3	1	10934	1	1	false	0.5788366563045235	0.8925572868207157	0.0	membrane
GO:0043170	16515	7606	3	3	8995	3	1	false	0.6045594349971944	0.9169205989116364	0.0	macromolecule metabolic process
GO:0051246	16515	2575	3	1	6895	2	4	false	0.6074803514880215	0.9169205989116364	0.0	regulation of protein metabolic process
GO:0032268	16515	2427	3	1	6488	2	3	false	0.6082542586839568	0.9169205989116364	0.0	regulation of cellular protein metabolic process
GO:0032991	16515	4639	3	1	11845	2	1	false	0.6299207126241301	0.9307555730903503	0.0	protein-containing complex
GO:0019538	16515	5250	3	2	8935	3	3	false	0.6300362904048815	0.9307555730903503	0.0	protein metabolic process
GO:2000112	16515	2359	3	1	3737	1	3	false	0.6312550173929603	0.9307555730903503	0.0	regulation of cellular macromolecule biosynthetic process
GO:0048513	16515	3125	3	1	4812	1	2	false	0.6494181213633105	0.9505975399665848	0.0	animal organ development
GO:0043067	16515	1303	3	1	1919	1	2	false	0.6789994788957627	0.9774580974314007	0.0	regulation of programmed cell death
GO:0048523	16515	4164	3	1	12864	3	3	false	0.6906991022846116	0.9774580974314007	0.0	negative regulation of cellular process
GO:0007275	16515	4343	3	1	6284	1	2	false	0.6911203055396322	0.9774580974314007	0.0	multicellular organism development
GO:0034645	16515	3359	3	1	7536	2	3	false	0.6928144244073409	0.9774580974314007	0.0	cellular macromolecule biosynthetic process
GO:0016740	16515	2841	3	1	6357	2	1	false	0.6941291458980873	0.9774580974314007	0.0	transferase activity
GO:0006807	16515	8339	3	3	9406	3	1	false	0.6968018120303053	0.9774580974314007	0.0	nitrogen compound metabolic process
GO:0048519	16515	4686	3	1	13878	3	2	false	0.7094629446470648	0.9860779446545687	0.0	negative regulation of biological process
GO:0010468	16515	2644	3	1	5456	2	2	false	0.7344128580688892	0.9860779446545687	0.0	regulation of gene expression
GO:0016070	16515	3298	3	2	3833	2	1	false	0.7402957886316749	0.9860779446545687	0.0	RNA metabolic process
GO:0017076	16515	509	3	1	685	1	1	false	0.7430656934307991	0.9860779446545687	8.692066618454418E-169	purine nucleotide binding
GO:0005509	16515	635	3	1	1729	3	1	false	0.7469367662530255	0.9860779446545687	0.0	calcium ion binding
GO:0042981	16515	1289	3	1	1705	1	2	false	0.7560117302046409	0.9860779446545687	0.0	regulation of apoptotic process
GO:0008270	16515	738	3	1	976	1	1	false	0.7561475409839682	0.9860779446545687	1.1877757905648653E-234	zinc ion binding
GO:0019001	16515	386	3	1	509	1	1	false	0.7583497053044234	0.9860779446545687	1.399494660464006E-121	guanyl nucleotide binding
GO:0032502	16515	5265	3	1	13878	3	1	false	0.7609849240888042	0.9860779446545687	0.0	developmental process
GO:1901564	16515	6170	3	2	9003	3	2	false	0.7652867706170416	0.9860779446545687	0.0	organonitrogen compound metabolic process
GO:0051260	16515	166	3	1	214	1	1	false	0.7757009345794129	0.9860779446545687	5.180063649419843E-49	protein homooligomerization
GO:0016787	16515	3358	3	1	6357	2	1	false	0.7774784920661009	0.9860779446545687	0.0	hydrolase activity
GO:0032561	16515	386	3	1	492	1	2	false	0.7845528455284145	0.9860779446545687	1.0416129082549764E-110	guanyl ribonucleotide binding
GO:0009987	16515	12841	3	3	13878	3	1	false	0.7921516040267216	0.9860779446545687	0.0	cellular process
GO:0044238	16515	8708	3	3	9406	3	1	false	0.7934676642863485	0.9860779446545687	0.0	primary metabolic process
GO:0031323	16515	4758	3	1	11275	3	3	false	0.8069325197174639	0.9860779446545687	0.0	regulation of cellular metabolic process
GO:0044260	16515	6589	3	2	9167	3	2	false	0.8072478355527294	0.9860779446545687	0.0	cellular macromolecule metabolic process
GO:0043227	16515	7507	3	1	9283	1	1	false	0.808682537973074	0.9860779446545687	0.0	membrane-bounded organelle
GO:0043231	16515	7335	3	1	9029	1	2	false	0.812382323626683	0.9860779446545687	0.0	intracellular membrane-bounded organelle
GO:0019222	16515	5105	3	1	11880	3	2	false	0.8145632003143042	0.9860779446545687	0.0	regulation of metabolic process
GO:0009059	16515	3643	3	1	8388	3	2	false	0.819026869518809	0.9860779446545687	0.0	macromolecule biosynthetic process
GO:0032501	16515	6028	3	1	13878	3	1	false	0.8190509873980014	0.9860779446545687	0.0	multicellular organismal process
GO:0046872	16515	1729	3	3	1836	3	1	false	0.8350702121239071	0.9860779446545687	1.6689959932889248E-176	metal ion binding
GO:0043229	16515	9004	3	1	10673	1	2	false	0.8436240981907518	0.9860779446545687	0.0	intracellular organelle
GO:0043226	16515	9283	3	1	10934	1	1	false	0.849003109566795	0.9860779446545687	0.0	organelle
GO:0000166	16515	685	3	1	1120	2	2	false	0.8493632707772043	0.9860779446545687	4.9E-324	nucleotide binding
GO:0048731	16515	4127	3	1	4812	1	2	false	0.8576475477984249	0.9860779446545687	0.0	system development
GO:0071840	16515	6683	3	1	13878	3	1	false	0.8606764507703596	0.9860779446545687	0.0	cellular component organization or biogenesis
GO:0008150	16515	13878	3	3	14589	3	1	false	0.8607945342954457	0.9860779446545687	0.0	biological_process
GO:0005886	16515	5537	3	1	6400	1	2	false	0.8651562500031486	0.9860779446545687	0.0	plasma membrane
GO:0044271	16515	3707	3	1	5830	2	2	false	0.8674338133636625	0.9860779446545687	0.0	cellular nitrogen compound biosynthetic process
GO:0071704	16515	8995	3	3	9406	3	1	false	0.874545178066278	0.9860779446545687	0.0	organic substance metabolic process
GO:0009058	16515	4757	3	1	9406	3	1	false	0.879295921929117	0.9860779446545687	0.0	biosynthetic process
GO:0016043	16515	6509	3	1	12854	3	2	false	0.8797525176564943	0.9860779446545687	0.0	cellular component organization
GO:0051171	16515	4412	3	1	8635	3	2	false	0.8830719962109882	0.9860779446545687	0.0	regulation of nitrogen compound metabolic process
GO:0080090	16515	4581	3	1	8908	3	2	false	0.8854315148897298	0.9860779446545687	0.0	regulation of primary metabolic process
GO:0044249	16515	4600	3	1	8896	3	2	false	0.8874224924639371	0.9860779446545687	0.0	cellular biosynthetic process
GO:1901576	16515	4681	3	1	9027	3	2	false	0.8884464649857995	0.9860779446545687	0.0	organic substance biosynthetic process
GO:0005575	16515	11845	3	2	14589	3	1	false	0.9071973142816022	0.9925029959467786	0.0	cellular_component
GO:0048856	16515	4812	3	1	5265	1	1	false	0.9139601139625344	0.9925029959467786	0.0	anatomical structure development
GO:0019752	16515	923	3	1	1006	1	1	false	0.9174950298205091	0.9925029959467786	7.788489199683524E-124	carboxylic acid metabolic process
GO:0046914	16515	976	3	1	1729	3	1	false	0.917582073379277	0.9925029959467786	0.0	transition metal ion binding
GO:0060255	16515	4602	3	1	7947	3	2	false	0.9254662294429308	0.9925029959467786	0.0	regulation of macromolecule metabolic process
GO:0006915	16515	1695	3	1	1819	1	1	false	0.9318306761956433	0.9925029959467786	6.637702222380925E-196	apoptotic process
GO:0005525	16515	360	3	1	386	1	3	false	0.9326424870466486	0.9925029959467786	5.349837600433E-41	GTP binding
GO:0032555	16515	492	3	1	525	1	2	false	0.9371428571429744	0.9925029959467786	4.163968031458112E-53	purine ribonucleotide binding
GO:0012501	16515	1819	3	1	1921	1	1	false	0.9469026548681181	0.9925029959467786	1.7730777300949983E-172	programmed cell death
GO:0050794	16515	8239	3	1	12995	3	2	false	0.9509969671442356	0.9925029959467786	0.0	regulation of cellular process
GO:0050789	16515	8917	3	1	13878	3	2	false	0.9543376509749695	0.9925029959467786	0.0	regulation of biological process
GO:0006464	16515	3764	3	1	4687	2	2	false	0.9612532407508005	0.9925029959467786	0.0	cellular protein modification process
GO:0065007	16515	9584	3	1	13878	3	1	false	0.970392899401802	0.9925029959467786	0.0	biological regulation
GO:0036211	16515	3764	3	1	5415	3	2	false	0.9716927986753724	0.9925029959467786	0.0	protein modification process
GO:0001883	16515	379	3	1	386	1	1	false	0.9818652849739091	0.9925029959467786	4.169467267287772E-15	purine nucleoside binding
GO:0032549	16515	379	3	1	386	1	1	false	0.9818652849739091	0.9925029959467786	4.169467267287772E-15	ribonucleoside binding
GO:0032550	16515	376	3	1	382	1	2	false	0.9842931937172521	0.9925029959467786	2.410394908023963E-13	purine ribonucleoside binding
GO:0043436	16515	1006	3	1	1019	1	1	false	0.9872423945044301	0.9925029959467786	5.264971687837605E-30	oxoacid metabolic process
GO:0005622	16515	10525	3	1	11845	2	1	false	0.9875896147787252	0.9925029959467786	0.0	intracellular
GO:0110165	16515	10934	3	1	11845	2	1	false	0.9940908324389506	0.9940908324389506	0.0	cellular anatomical entity
GO:0000000	16515	14589	3	3	0	0	0	true	1.0	1.0	1.0	Gene Ontology
GO:0042470	16515	105	3	1	105	1	1	true	1.0	1.0	1.0	melanosome
