## Supplementary File S5 for "PIGNON: A protein-protein interaction-guided functional enrichment analysis for quantitative proteomics": table-mcl2_cluster1162-Parent-Child-Union-Benjamini-Hochberg.txt

ID	Pop.total	Pop.term	Study.total	Study.term	Pop.family	Study.family	nparents	is.trivial	p	p.adjusted	p.min	name
GO:0002532	16515	61	3	1	6150	1	2	false	0.009918699187002479	0.47759103641465905	5.173417975739536E-148	production of molecular mediator involved in inflammatory response
GO:0010640	16515	19	3	1	2892	2	2	false	0.013098790398766826	0.47759103641465905	2.2287497498239105E-49	regulation of platelet-derived growth factor receptor signaling pathway
GO:0030259	16515	8	3	1	484	1	2	false	0.016528925619833885	0.47759103641465905	1.4190996403533664E-17	lipid glycosylation
GO:0031102	16515	46	3	1	2710	1	3	false	0.016974169741676592	0.47759103641465905	9.790022580324783E-101	neuron projection regeneration
GO:0010642	16515	12	3	1	1177	2	3	false	0.02029545888023593	0.47759103641465905	7.168892614174733E-29	negative regulation of platelet-derived growth factor receptor signaling pathway
GO:0005496	16515	83	3	1	3802	1	2	false	0.021830615465512064	0.47759103641465905	7.025211597531033E-173	steroid binding
GO:0042246	16515	53	3	1	2363	1	4	false	0.02242911553111907	0.47759103641465905	1.2373871930842335E-109	tissue regeneration
GO:0032387	16515	49	3	1	2162	1	3	false	0.022664199814993964	0.47759103641465905	4.113325635828419E-101	negative regulation of intracellular transport
GO:0005215	16515	1093	3	2	11969	3	1	false	0.02347754859370976	0.47759103641465905	0.0	transporter activity
GO:0150118	16515	18	3	1	684	1	3	false	0.02631578947368169	0.47759103641465905	7.469907760810575E-36	negative regulation of cell-substrate junction organization
GO:0090317	16515	40	3	1	1519	1	5	false	0.026333113890734467	0.47759103641465905	7.48688276279492E-80	negative regulation of intracellular protein transport
GO:0150116	16515	60	3	1	2265	1	2	false	0.02649006622514352	0.47759103641465905	9.088168059302898E-120	regulation of cell-substrate junction organization
GO:0048585	16515	1457	3	2	8481	2	3	false	0.02949701107656612	0.47759103641465905	0.0	negative regulation of response to stimulus
GO:1901889	16515	28	3	1	913	1	3	false	0.030668127053670252	0.47759103641465905	5.923774188782734E-54	negative regulation of cell junction assembly
GO:0023057	16515	1267	3	2	7020	2	3	false	0.03255352078526866	0.47759103641465905	0.0	negative regulation of signaling
GO:1903828	16515	97	3	1	5832	2	3	false	0.03299091535490152	0.47759103641465905	1.1155587085248956E-213	negative regulation of cellular protein localization
GO:0031099	16515	160	3	1	4812	1	1	false	0.033250207813805215	0.47759103641465905	4.594795557535015E-304	regeneration
GO:0010648	16515	1264	3	2	6700	2	3	false	0.035568507663092254	0.47759103641465905	0.0	negative regulation of cell communication
GO:0002686	16515	34	3	1	852	1	4	false	0.039906103286367275	0.47759103641465905	1.333531474923596E-61	negative regulation of leukocyte migration
GO:1904590	16515	13	3	1	323	1	3	false	0.04024767801857881	0.47759103641465905	1.9094277999621E-23	negative regulation of protein import
GO:0015026	16515	38	3	1	850	1	1	false	0.044705882352957076	0.47759103641465905	5.823582243008797E-67	coreceptor activity
GO:0009100	16515	339	3	1	7476	1	3	false	0.04534510433371035	0.47759103641465905	0.0	glycoprotein metabolic process
GO:0070085	16515	224	3	1	9406	2	1	false	0.04706451015999242	0.47759103641465905	0.0	glycosylation
GO:1900015	16515	40	3	1	777	1	3	false	0.05148005148004199	0.47759103641465905	5.474658711955753E-68	regulation of cytokine production involved in inflammatory response
GO:1900016	16515	17	3	1	324	1	4	false	0.05246913580246343	0.47759103641465905	1.1409734537620478E-28	negative regulation of cytokine production involved in inflammatory response
GO:0046823	16515	19	3	1	360	1	3	false	0.052777777777772414	0.47759103641465905	5.312075978926966E-32	negative regulation of nucleocytoplasmic transport
GO:0005840	16515	244	3	1	4526	1	1	false	0.053910737958625034	0.47759103641465905	0.0	ribosome
GO:0043413	16515	215	3	1	3954	1	2	false	0.05437531613550383	0.47759103641465905	0.0	macromolecule glycosylation
GO:1904950	16515	161	3	1	5789	2	3	false	0.05485393203968856	0.47759103641465905	1.192427E-318	negative regulation of establishment of protein localization
GO:0007568	16515	289	3	1	5265	1	1	false	0.054890788224271625	0.47759103641465905	0.0	aging
GO:0006486	16515	215	3	1	3808	1	3	false	0.05646008403354539	0.47759103641465905	0.0	protein glycosylation
GO:0036066	16515	6	3	1	106	1	2	false	0.056603773584906654	0.47759103641465905	5.861992015349751E-10	protein O-linked fucosylation
GO:0009968	16515	1148	3	2	4789	2	5	false	0.05742570388527286	0.47759103641465905	0.0	negative regulation of signal transduction
GO:0045746	16515	37	3	1	1248	2	3	false	0.05843897148028345	0.47759103641465905	6.499099746400272E-72	negative regulation of Notch signaling pathway
GO:0032682	16515	16	3	1	273	1	3	false	0.058608058608052016	0.47759103641465905	3.440605265704763E-26	negative regulation of chemokine production
GO:0008593	16515	88	3	1	2930	2	2	false	0.05917615652329516	0.47759103641465905	5.7159154998853845E-171	regulation of Notch signaling pathway
GO:0002534	16515	43	3	1	696	1	2	false	0.061781609195396325	0.47759103641465905	1.3311941220925245E-69	cytokine production involved in inflammatory response
GO:0036065	16515	14	3	1	224	1	1	false	0.06249999999999709	0.47759103641465905	1.6482508005575806E-22	fucosylation
GO:0048662	16515	45	3	1	697	1	3	false	0.06456241032998392	0.47759103641465905	5.791094104340354E-72	negative regulation of smooth muscle cell proliferation
GO:0009101	16515	278	3	1	4021	1	4	false	0.06913703058934022	0.47759103641465905	0.0	glycoprotein biosynthetic process
GO:1901888	16515	170	3	1	2388	1	3	false	0.07118927973194454	0.47759103641465905	1.868729334857818E-265	regulation of cell junction assembly
GO:0042308	16515	13	3	1	181	1	6	false	0.07182320441989219	0.47759103641465905	4.3259020892245776E-20	negative regulation of protein import into nucleus
GO:0008289	16515	670	3	1	9221	1	1	false	0.07266023207943464	0.47759103641465905	0.0	lipid binding
GO:0043178	16515	82	3	1	1120	1	1	false	0.07321428571425577	0.47759103641465905	9.148162770359793E-127	alcohol binding
GO:0048008	16515	50	3	1	663	1	1	false	0.07541478129714606	0.47759103641465905	1.70050706481535E-76	platelet-derived growth factor receptor signaling pathway
GO:0051224	16515	158	3	1	2080	1	4	false	0.07596153846149488	0.47759103641465905	4.6943965341896574E-242	negative regulation of protein transport
GO:0031103	16515	40	3	1	503	1	3	false	0.07952286282307917	0.47759103641465905	3.4732770083301973E-60	axon regeneration
GO:1904589	16515	61	3	1	758	1	2	false	0.08047493403693275	0.47759103641465905	1.328135883341833E-91	regulation of protein import
GO:0002685	16515	166	3	1	1924	1	3	false	0.08627858627859145	0.47759103641465905	9.127204648613753E-245	regulation of leukocyte migration
GO:0002376	16515	2527	3	2	13878	3	1	false	0.08737190021409164	0.47759103641465905	0.0	immune system process
GO:2000405	16515	5	3	1	57	1	3	false	0.08771929824561349	0.47759103641465905	2.3882844141036394E-7	negative regulation of T cell migration
GO:0006606	16515	139	3	1	1549	1	5	false	0.08973531310517464	0.47759103641465905	2.1817441662206284E-202	protein import into nucleus
GO:0008643	16515	117	3	1	2495	2	1	false	0.09160646875120285	0.47759103641465905	2.1956706796492716E-204	carbohydrate transport
GO:2000402	16515	10	3	1	106	1	3	false	0.09433962264151115	0.47759103641465905	3.1393718116747973E-14	negative regulation of lymphocyte migration
GO:0048660	16515	128	3	1	1355	1	2	false	0.0944649446495191	0.47759103641465905	2.4481760958231594E-183	regulation of smooth muscle cell proliferation
GO:1900181	16515	30	3	1	317	1	3	false	0.09463722397475526	0.47759103641465905	1.0168011361517332E-42	negative regulation of protein localization to nucleus
GO:0034330	16515	618	3	1	6509	1	1	false	0.09494546013188268	0.47759103641465905	0.0	cell junction organization
GO:0017038	16515	184	3	1	1899	1	1	false	0.09689310163251097	0.47759103641465905	1.2025741636577896E-261	protein import
GO:0007162	16515	242	3	1	4783	2	3	false	0.09864182474586067	0.47759103641465905	0.0	negative regulation of cell adhesion
GO:0051051	16515	394	3	1	7554	2	3	false	0.10160170397293451	0.47759103641465905	0.0	negative regulation of transport
GO:0051271	16515	274	3	1	5240	2	3	false	0.1018553596120012	0.47759103641465905	0.0	negative regulation of cellular component movement
GO:0032386	16515	319	3	1	3092	1	3	false	0.10316946959902877	0.47759103641465905	0.0	regulation of intracellular transport
GO:0005829	16515	390	3	1	10934	3	2	false	0.10324341391515918	0.47759103641465905	0.0	cytosol
GO:0044255	16515	922	3	1	8924	1	2	false	0.10331689825161527	0.47759103641465905	0.0	cellular lipid metabolic process
GO:0040013	16515	286	3	1	5353	2	3	false	0.10401086855379531	0.47759103641465905	0.0	negative regulation of locomotion
GO:0032602	16515	73	3	1	686	1	1	false	0.10641399416911976	0.47759103641465905	2.110172149739493E-100	chemokine production
GO:0048589	16515	579	3	1	5407	1	2	false	0.10708341039386912	0.47759103641465905	0.0	developmental growth
GO:0032642	16515	68	3	1	635	1	2	false	0.10708661417321828	0.47759103641465905	2.6434616136110397E-93	regulation of chemokine production
GO:0048678	16515	66	3	1	602	1	1	false	0.10963455149501251	0.47759103641465905	7.750702815430719E-90	response to axon injury
GO:0033157	16515	221	3	1	2007	1	4	false	0.11011459890393259	0.47759103641465905	2.0161035634574735E-301	regulation of intracellular protein transport
GO:0010876	16515	314	3	1	2808	1	1	false	0.11182336182332525	0.47759103641465905	0.0	lipid localization
GO:0033002	16515	182	3	1	1612	1	1	false	0.11290322580651148	0.47759103641465905	4.947646087679189E-246	muscle cell proliferation
GO:0001816	16515	686	3	1	6028	1	1	false	0.11380225613827476	0.47759103641465905	0.0	cytokine production
GO:0006979	16515	409	3	1	3575	1	1	false	0.11440559440541531	0.47759103641465905	0.0	response to oxidative stress
GO:0010812	16515	55	3	1	476	1	3	false	0.11554621848741752	0.47759103641465905	1.7582376360435298E-73	negative regulation of cell-substrate adhesion
GO:0005319	16515	77	3	1	1260	2	2	false	0.11853322742925748	0.4827331147720824	2.9037964107714444E-125	lipid transporter activity
GO:0005975	16515	557	3	1	8996	2	2	false	0.12000563032077784	0.4827331147720824	0.0	carbohydrate metabolic process
GO:0036094	16515	1120	3	1	9221	1	1	false	0.12146188049104009	0.4827331147720824	0.0	small molecule binding
GO:0007219	16515	167	3	1	2604	2	1	false	0.1241743397811497	0.4872663966095747	1.341951331543353E-268	Notch signaling pathway
GO:0034329	16515	369	3	1	2840	1	2	false	0.1299295774647928	0.4924378442531785	0.0	cell junction assembly
GO:0001568	16515	628	3	1	4812	1	2	false	0.13050706566916068	0.4924378442531785	0.0	blood vessel development
GO:0030155	16515	631	3	1	9139	2	2	false	0.13332936265429116	0.4924378442531785	0.0	regulation of cell adhesion
GO:0023051	16515	3308	3	2	9004	2	2	false	0.13495126482597214	0.4924378442531785	0.0	regulation of signaling
GO:0000302	16515	218	3	1	1615	1	2	false	0.1349845201237426	0.4924378442531785	9.14669109451412E-277	response to reactive oxygen species
GO:0005996	16515	261	3	1	1933	1	2	false	0.1350232798758715	0.4924378442531785	0.0	monosaccharide metabolic process
GO:1901137	16515	671	3	1	4911	1	2	false	0.13663205049914887	0.4925108797062343	0.0	carbohydrate derivative biosynthetic process
GO:0031348	16515	175	3	1	2432	2	3	false	0.13876409967711484	0.4944467919529379	1.9660047871424766E-272	negative regulation of defense response
GO:0044297	16515	538	3	1	10934	3	1	false	0.14048108920758576	0.49487656425399523	0.0	cell body
GO:0048583	16515	3777	3	2	9953	2	2	false	0.14398412086499715	0.5000000000000031	0.0	regulation of response to stimulus
GO:0060322	16515	701	3	1	4812	1	1	false	0.14567747298423697	0.5000000000000031	0.0	head development
GO:0051129	16515	622	3	1	8126	2	3	false	0.1472385012964163	0.5000000000000031	0.0	negative regulation of cellular component organization
GO:0050728	16515	118	3	1	789	1	4	false	0.14955640050691305	0.5000000000000031	6.596306551690893E-144	negative regulation of inflammatory response
GO:0014012	16515	6	3	1	40	1	1	false	0.15000000000000094	0.5000000000000031	2.6052657631605334E-7	peripheral nervous system axon regeneration
GO:0010646	16515	3269	3	2	8383	2	2	false	0.15203719404458943	0.5000085664000573	0.0	regulation of cell communication
GO:0001953	16515	33	3	1	213	1	3	false	0.15492957746479136	0.5000085664000573	1.730121396677303E-39	negative regulation of cell-matrix adhesion
GO:0150115	16515	96	3	1	618	1	1	false	0.1553398058252411	0.5000085664000573	2.786876087144007E-115	cell-substrate junction organization
GO:0001944	16515	651	3	1	4127	1	2	false	0.15774170099329327	0.5000085664000573	0.0	vasculature development
GO:0042306	16515	59	3	1	371	1	5	false	0.1590296495956854	0.5000085664000573	4.637881917241569E-70	regulation of protein import into nucleus
GO:0072358	16515	659	3	1	4127	1	2	false	0.15968015507614733	0.5000085664000573	0.0	cardiovascular system development
GO:0001818	16515	230	3	1	1391	1	3	false	0.1653486700214922	0.5027027027027109	4.369587958165681E-270	negative regulation of cytokine production
GO:0044087	16515	839	3	1	9710	2	2	false	0.16535370846600256	0.5027027027027109	0.0	regulation of cellular component biogenesis
GO:0002683	16515	351	3	1	5907	3	3	false	0.16790701569786565	0.5027027027027109	0.0	negative regulation of immune system process
GO:0009611	16515	602	3	1	3575	1	1	false	0.168391608391323	0.5027027027027109	0.0	response to wounding
GO:2000146	16515	250	3	1	1472	1	4	false	0.169836956521634	0.5027027027027109	1.9209271498882467E-290	negative regulation of cell motility
GO:0060341	16515	720	3	1	4068	1	2	false	0.17699115044262173	0.5027027027027109	0.0	regulation of cellular localization
GO:0040007	16515	873	3	1	13878	3	1	false	0.177105580222954	0.5027027027027109	0.0	growth
GO:0048471	16515	689	3	1	10934	3	2	false	0.17739628868628074	0.5027027027027109	0.0	perinuclear region of cytoplasm
GO:0030336	16515	236	3	1	1326	1	3	false	0.17797888386115357	0.5027027027027109	7.121135106725915E-269	negative regulation of cell migration
GO:0051169	16515	335	3	1	1873	1	1	false	0.17885744794436112	0.5027027027027109	0.0	nuclear transport
GO:0032102	16515	305	3	1	3240	2	3	false	0.1794363829712925	0.5027027027027109	0.0	negative regulation of response to external stimulus
GO:0051895	16515	18	3	1	100	1	5	false	0.18000000000000294	0.5027027027027109	3.2610988201465105E-20	negative regulation of focal adhesion assembly
GO:0040012	16515	891	3	1	9059	2	2	false	0.18704649344701668	0.5123966942147945	0.0	regulation of locomotion
GO:0048646	16515	989	3	1	5265	1	2	false	0.18784425451145495	0.5123966942147945	0.0	anatomical structure formation involved in morphogenesis
GO:0009986	16515	740	3	1	10934	3	1	false	0.18962128083257832	0.5123966942147945	0.0	cell surface
GO:0005794	16515	859	3	1	8452	2	3	false	0.19294708736104646	0.5123966942147945	0.0	Golgi apparatus
GO:0051270	16515	896	3	1	8723	2	3	false	0.19489370456418462	0.5123966942147945	0.0	regulation of cellular component movement
GO:0035295	16515	939	3	1	4812	1	2	false	0.1951371571073339	0.5123966942147945	0.0	tube development
GO:1900180	16515	122	3	1	623	1	2	false	0.19582664526482546	0.5123966942147945	3.835327168981204E-133	regulation of protein localization to nucleus
GO:0046822	16515	107	3	1	542	1	2	false	0.19741697416970388	0.5123966942147945	2.6647664467630514E-116	regulation of nucleocytoplasmic transport
GO:0060089	16515	856	3	1	11969	3	1	false	0.19959101320738645	0.5123966942147945	0.0	molecular transducer activity
GO:1903827	16515	498	3	1	2490	1	3	false	0.19999999999996818	0.5123966942147945	0.0	regulation of cellular protein localization
GO:0036477	16515	797	3	1	10934	3	1	false	0.20314048873544283	0.5134140058564294	0.0	somatodendritic compartment
GO:0007420	16515	659	3	1	3235	1	3	false	0.20370942813013165	0.5134140058564294	0.0	brain development
GO:0006869	16515	277	3	1	2518	2	2	false	0.20795303611319746	0.5198825902829937	0.0	lipid transport
GO:0072676	16515	85	3	1	399	1	1	false	0.21303258145362897	0.5243504658570188	3.6354728503021874E-89	lymphocyte migration
GO:1901566	16515	1676	3	1	7864	1	2	false	0.21312309257414314	0.5243504658570188	0.0	organonitrogen compound biosynthetic process
GO:0007417	16515	893	3	1	4127	1	2	false	0.21637993699987298	0.5269035324363075	0.0	central nervous system development
GO:0071605	16515	16	3	1	73	1	1	false	0.21917808219178211	0.5269035324363075	1.8969000441020633E-16	monocyte chemotactic protein-1 production
GO:0034504	16515	259	3	1	1178	1	1	false	0.2198641765703609	0.5269035324363075	1.18690245734131E-268	protein localization to nucleus
GO:0030030	16515	1456	3	1	6509	1	1	false	0.22369027500317964	0.5269035324363075	0.0	cell projection organization
GO:0001817	16515	632	3	1	2817	1	2	false	0.2243521476746345	0.5269035324363075	0.0	regulation of cytokine production
GO:1901135	16515	1073	3	1	8995	2	1	false	0.22435892348900835	0.5269035324363075	0.0	carbohydrate derivative metabolic process
GO:0042493	16515	892	3	1	3829	1	1	false	0.23295899712695825	0.5269648456607292	0.0	response to drug
GO:0050900	16515	399	3	1	3206	2	2	false	0.23345346040913345	0.5269648456607292	0.0	leukocyte migration
GO:0071637	16515	16	3	1	68	1	2	false	0.23529411764705738	0.5269648456607292	6.804717202532545E-16	regulation of monocyte chemotactic protein-1 production
GO:0072359	16515	983	3	1	4127	1	1	false	0.23818754543218112	0.5269648456607292	0.0	circulatory system development
GO:0071638	16515	6	3	1	25	1	3	false	0.24000000000000046	0.5269648456607292	5.646527385657786E-6	negative regulation of monocyte chemotactic protein-1 production
GO:0072594	16515	534	3	1	2220	1	2	false	0.24054054054040105	0.5269648456607292	0.0	establishment of protein localization to organelle
GO:0022626	16515	123	3	1	511	1	2	false	0.2407045009785049	0.5269648456607292	8.063486444750628E-122	cytosolic ribosome
GO:0051241	16515	1010	3	1	7773	2	3	false	0.2430048548816202	0.5269648456607292	0.0	negative regulation of multicellular organismal process
GO:0006629	16515	1169	3	1	8996	2	2	false	0.24301972515317086	0.5269648456607292	0.0	lipid metabolic process
GO:0090087	16515	662	3	1	2719	1	2	false	0.2434718646561063	0.5269648456607292	0.0	regulation of peptide transport
GO:0031589	16515	308	3	1	1255	1	1	false	0.245418326693309	0.5269648456607292	7.269762113801913E-303	cell-substrate adhesion
GO:0032880	16515	928	3	1	3765	1	2	false	0.2464807436922732	0.5269648456607292	0.0	regulation of protein localization
GO:0048523	16515	4164	3	2	12864	3	3	false	0.24648355684130885	0.5269648456607292	0.0	negative regulation of cellular process
GO:0022610	16515	1260	3	1	13878	3	1	false	0.24840904693537902	0.5274438667805993	0.0	biological adhesion
GO:0022804	16515	247	3	1	969	1	1	false	0.2549019607842175	0.5308219178082568	4.405229710593728E-238	active transmembrane transporter activity
GO:2000401	16515	50	3	1	195	1	2	false	0.2564102564102711	0.5308219178082568	9.443669285647951E-48	regulation of lymphocyte migration
GO:0008285	16515	631	3	1	4571	2	3	false	0.25705822119839133	0.5308219178082568	0.0	negative regulation of cell population proliferation
GO:0050727	16515	291	3	1	1122	1	3	false	0.25935828877003336	0.5308219178082568	4.521695065141963E-278	regulation of inflammatory response
GO:0007044	16515	96	3	1	369	1	2	false	0.2601626016259987	0.5308219178082568	2.903468188379007E-91	cell-substrate junction assembly
GO:0010810	16515	190	3	1	730	1	2	false	0.2602739726027582	0.5308219178082568	5.050527098260635E-181	regulation of cell-substrate adhesion
GO:0048519	16515	4686	3	2	13878	3	2	false	0.2650266090557969	0.5369820183483467	0.0	negative regulation of biological process
GO:0001775	16515	1263	3	1	12841	3	1	false	0.26701847533669537	0.5375047230803608	0.0	cell activation
GO:0071702	16515	2495	3	2	4702	2	1	false	0.2815101920903667	0.5630203841807334	0.0	organic substance transport
GO:0031347	16515	579	3	1	1998	1	2	false	0.28978978978967446	0.5688344997886716	0.0	regulation of defense response
GO:0009966	16515	2880	3	2	5336	2	4	false	0.2912620540726277	0.5688344997886716	0.0	regulation of signal transduction
GO:0090109	16515	60	3	1	206	1	3	false	0.29126213592233796	0.5688344997886716	1.7459360366329784E-53	regulation of cell-substrate junction assembly
GO:0030258	16515	269	3	1	922	1	1	false	0.291757049891609	0.5688344997886716	6.294618240327923E-241	lipid modification
GO:0007165	16515	4610	3	2	12851	3	5	false	0.2937143213818386	0.5690714976773124	0.0	signal transduction
GO:0042127	16515	1354	3	1	8277	2	2	false	0.30042788622513894	0.5784636318620687	0.0	regulation of cell population proliferation
GO:0046907	16515	1873	3	1	11294	2	3	false	0.304189793287323	0.5807652454815184	0.0	intracellular transport
GO:0023052	16515	5095	3	2	13878	3	1	false	0.3053701129467339	0.5807652454815184	0.0	signaling
GO:0008283	16515	1612	3	1	13878	3	1	false	0.309575980064994	0.5851741086594399	0.0	cell population proliferation
GO:0035239	16515	770	3	1	2445	1	2	false	0.3149284253573552	0.5886537656931724	0.0	tube morphogenesis
GO:0040011	16515	1650	3	1	13878	3	1	false	0.31597343074473105	0.5886537656931724	0.0	locomotion
GO:0070201	16515	688	3	1	2163	1	2	false	0.31807674526151986	0.5886537656931724	0.0	regulation of establishment of protein localization
GO:0007166	16515	2604	3	2	4610	2	1	false	0.3190123633433966	0.5886537656931724	0.0	cell surface receptor signaling pathway
GO:0051223	16515	642	3	1	1947	1	3	false	0.32973805855150695	0.6027072856973061	0.0	regulation of protein transport
GO:0000139	16515	665	3	1	2012	1	2	false	0.33051689860820016	0.6027072856973061	0.0	Golgi membrane
GO:0032101	16515	863	3	1	4678	2	2	false	0.33496018968928787	0.6072377707817499	0.0	regulation of response to external stimulus
GO:0044281	16515	1811	3	1	9406	2	1	false	0.34801951495834704	0.6260324688998813	0.0	small molecule metabolic process
GO:0007154	16515	5113	3	2	12841	3	1	false	0.34936650683767567	0.6260324688998813	0.0	cell communication
GO:0097159	16515	3307	3	1	9221	1	1	false	0.35863789177102323	0.6389525657989494	0.0	organic cyclic compound binding
GO:0002682	16515	1311	3	1	9249	3	2	false	0.3678419453544858	0.6516057317708034	0.0	regulation of immune system process
GO:0009888	16515	1798	3	1	4812	1	1	false	0.3736492103072989	0.6530008269139762	0.0	tissue development
GO:0030182	16515	1250	3	1	3328	1	2	false	0.37560096153843164	0.6530008269139762	0.0	neuron differentiation
GO:0048468	16515	1897	3	1	5006	1	3	false	0.3789452656821435	0.6530008269139762	0.0	cell development
GO:0015297	16515	54	3	1	140	1	1	false	0.38571428571427224	0.6530008269139762	4.154410259420833E-40	antiporter activity
GO:0006952	16515	1379	3	1	3575	1	1	false	0.3857342657333946	0.6530008269139762	0.0	defense response
GO:0051179	16515	5875	3	2	13878	3	1	false	0.38589105521049927	0.6530008269139762	0.0	localization
GO:0048041	16515	80	3	1	206	1	2	false	0.38834951456311967	0.6530008269139762	3.031731748761038E-59	focal adhesion assembly
GO:1901700	16515	1487	3	1	3829	1	1	false	0.3883520501432656	0.6530008269139762	0.0	response to oxygen-containing compound
GO:0022008	16515	1450	3	1	3721	1	2	false	0.3896801934959465	0.6530008269139762	0.0	neurogenesis
GO:0042113	16515	242	3	1	621	1	1	false	0.38969404186801804	0.6530008269139762	1.4509539205180607E-179	B cell activation
GO:0051128	16515	2242	3	1	10141	2	2	false	0.39330487463680897	0.6555081243946815	0.0	regulation of cellular component organization
GO:0001952	16515	106	3	1	267	1	2	false	0.39700374531832017	0.6581345510624559	2.5422123065086857E-77	regulation of cell-matrix adhesion
GO:0022607	16515	2668	3	1	6683	1	2	false	0.3992219063298667	0.65829144128861	0.0	cellular component assembly
GO:0032879	16515	2429	3	1	10462	2	2	false	0.41045963093603816	0.6703339605390207	0.0	regulation of localization
GO:0006928	16515	2076	3	1	12841	3	1	false	0.41084984678198044	0.6703339605390207	0.0	movement of cell or subcellular component
GO:0080134	16515	1277	3	1	5300	2	2	false	0.4238675862633964	0.687861019638251	0.0	regulation of response to stress
GO:0044085	16515	2890	3	1	6683	1	1	false	0.43244052072595757	0.687861019638251	0.0	cellular component biogenesis
GO:0051674	16515	1451	3	1	5875	2	1	false	0.4329906185947071	0.687861019638251	0.0	localization of cell
GO:0009059	16515	3643	3	1	8388	1	2	false	0.43431092036376584	0.687861019638251	0.0	macromolecule biosynthetic process
GO:0051716	16515	5952	3	2	13037	3	2	false	0.4349792601163406	0.687861019638251	0.0	cellular response to stimulus
GO:0001525	16515	458	3	1	1048	1	2	false	0.43702290076317074	0.687861019638251	5.5632098852366E-311	angiogenesis
GO:0042995	16515	1906	3	1	10934	3	1	false	0.4371245834475337	0.687861019638251	0.0	cell projection
GO:0034645	16515	3359	3	1	7536	1	3	false	0.4457271762219222	0.6978556799434136	0.0	cellular macromolecule biosynthetic process
GO:0009653	16515	2361	3	1	5265	1	2	false	0.448433048434521	0.6985640453000076	0.0	anatomical structure morphogenesis
GO:0006954	16515	627	3	1	1379	1	1	false	0.4546773023932808	0.7029966446835465	0.0	inflammatory response
GO:0006493	16515	98	3	1	215	1	1	false	0.45581395348836395	0.7029966446835465	8.067134999861254E-64	protein O-linked glycosylation
GO:0006886	16515	1362	3	1	2870	1	3	false	0.47456445993091895	0.7242139288862597	0.0	intracellular protein transport
GO:0051239	16515	2782	3	1	10089	2	2	false	0.47547574013626226	0.7242139288862597	0.0	regulation of multicellular organismal process
GO:0007399	16515	1971	3	1	4127	1	1	false	0.4775866246659873	0.7242139288862597	0.0	nervous system development
GO:0051170	16515	159	3	1	332	1	1	false	0.4789156626505911	0.7242139288862597	3.5062681746907363E-99	import into nucleus
GO:0051893	16515	60	3	1	124	1	3	false	0.4838709677419206	0.7281553398058029	7.010127256911146E-37	regulation of focal adhesion assembly
GO:0015485	16515	44	3	1	89	1	2	false	0.4943820224719051	0.7403788742332879	1.926273401764287E-26	cholesterol binding
GO:0097447	16515	581	3	1	1166	1	3	false	0.49828473413403224	0.7426359018343749	0.0	dendritic tree
GO:0033554	16515	1926	3	1	6548	2	2	false	0.5017871806870118	0.7442776364257112	0.0	cellular response to stress
GO:0055085	16515	1399	3	1	4702	2	1	false	0.5065845244466501	0.7478152503736264	0.0	transmembrane transport
GO:0051049	16515	1594	3	1	5283	2	2	false	0.5124484291356344	0.7481785063752715	0.0	regulation of transport
GO:0048666	16515	1027	3	1	1990	1	2	false	0.5160804020101041	0.7481785063752715	0.0	neuron development
GO:0044249	16515	4600	3	1	8896	1	2	false	0.5170863309352786	0.7481785063752715	0.0	cellular biosynthetic process
GO:0043412	16515	3949	3	1	7606	1	1	false	0.5191953720732142	0.7481785063752715	0.0	macromolecule modification
GO:0071944	16515	5612	3	2	10934	3	1	false	0.5198892337374575	0.7481785063752715	0.0	cell periphery
GO:0061564	16515	477	3	1	915	1	1	false	0.5213114754098666	0.7481785063752715	3.141381716105017E-274	axon development
GO:0005737	16515	6076	3	2	11683	3	2	false	0.5300942492588145	0.756594041181458	0.0	cytoplasm
GO:0005575	16515	11845	3	3	14589	3	1	false	0.5351899274240102	0.756594041181458	0.0	cellular_component
GO:2000145	16515	829	3	1	1544	1	3	false	0.5369170984451738	0.756594041181458	0.0	regulation of cell motility
GO:0050896	16515	7281	3	2	13878	3	1	false	0.5369377066449057	0.756594041181458	0.0	response to stimulus
GO:0046649	16515	621	3	1	1132	1	1	false	0.5485865724382842	0.7670655965511639	0.0	lymphocyte activation
GO:0043005	16515	1047	3	1	1906	1	1	false	0.54931794333664	0.7670655965511639	0.0	neuron projection
GO:0003674	16515	11969	3	3	14589	3	1	false	0.5521759367843886	0.7675988358886119	0.0	molecular_function
GO:0030425	16515	581	3	1	1047	1	2	false	0.5549188156636807	0.7679680038202725	1.4979502321803E-311	dendrite
GO:0009605	16515	2447	3	1	7281	2	1	false	0.5592411605685275	0.7680114214929459	0.0	response to external stimulus
GO:0043025	16515	472	3	1	843	1	2	false	0.5599051008303412	0.7680114214929459	2.652551411051871E-250	neuronal cell body
GO:0031090	16515	3159	3	1	9284	2	2	false	0.5647710326371135	0.7706513246679235	0.0	organelle membrane
GO:0015291	16515	140	3	1	247	1	1	false	0.5668016194331824	0.7706513246679235	7.884775568303248E-73	secondary active transmembrane transporter activity
GO:0030334	16515	777	3	1	1360	1	2	false	0.5713235294118674	0.7734073978937942	0.0	regulation of cell migration
GO:0033365	16515	1178	3	1	2012	1	1	false	0.5854870775346548	0.7881536452964999	0.0	protein localization to organelle
GO:2000404	16515	37	3	1	63	1	2	false	0.5873015873015854	0.7881536452964999	2.7997482163360913E-18	regulation of T cell migration
GO:0007167	16515	947	3	1	2604	2	1	false	0.5951746566768743	0.7887492897292422	0.0	enzyme linked receptor protein signaling pathway
GO:0098588	16515	1881	3	1	3159	1	1	false	0.5954415954409462	0.7887492897292422	0.0	bounding membrane of organelle
GO:0031175	16515	915	3	1	1533	1	2	false	0.5968688845399999	0.7887492897292422	0.0	neuron projection development
GO:0070727	16515	2015	3	1	3370	1	2	false	0.5979228486657159	0.7887492897292422	0.0	cellular macromolecule localization
GO:0048869	16515	3513	3	1	13027	3	2	false	0.6104894129143742	0.7969955134344925	0.0	cellular developmental process
GO:0072678	16515	52	3	1	85	1	1	false	0.6117647058823559	0.7969955134344925	2.4861720587031856E-24	T cell migration
GO:0098590	16515	2390	3	1	6329	2	2	false	0.6126887369938022	0.7969955134344925	0.0	plasma membrane region
GO:0032934	16515	51	3	1	83	1	1	false	0.6144578313253023	0.7969955134344925	1.0344562062436025E-23	sterol binding
GO:0016020	16515	6329	3	2	10934	3	1	false	0.6172855591010364	0.7973271805055053	0.0	membrane
GO:0045184	16515	1978	3	1	5129	2	2	false	0.6226205550422915	0.8008812118801261	0.0	establishment of protein localization
GO:0007160	16515	194	3	1	308	1	1	false	0.6298701298700592	0.8068584308252824	1.494935164702491E-87	cell-matrix adhesion
GO:0048513	16515	3125	3	1	4812	1	2	false	0.6494181213633105	0.8284757926857047	0.0	animal organ development
GO:0048514	16515	544	3	1	834	1	2	false	0.6522781774579041	0.828714077917829	3.51874571010287E-233	blood vessel morphogenesis
GO:0051234	16515	4792	3	2	5875	2	1	false	0.6652749440408866	0.8411253366289116	0.0	establishment of localization
GO:0044267	16515	4687	3	1	7022	1	2	false	0.6674736542281041	0.8411253366289116	0.0	cellular protein metabolic process
GO:0048870	16515	1451	3	1	2148	1	3	false	0.675512104283355	0.8444258130486147	0.0	cell motility
GO:0012505	16515	3456	3	1	10934	3	3	false	0.680136935697461	0.8444258130486147	0.0	endomembrane system
GO:0045321	16515	1132	3	1	2605	2	2	false	0.6803594646928965	0.8444258130486147	0.0	leukocyte activation
GO:0005773	16515	3678	3	1	8452	2	2	false	0.6809885589101732	0.8444258130486147	0.0	vacuole
GO:0007275	16515	4343	3	1	6284	1	2	false	0.6911203055396322	0.8530763374355913	0.0	multicellular organism development
GO:0036211	16515	3764	3	1	5415	1	2	false	0.6951061865182656	0.8530763374355913	0.0	protein modification process
GO:0050794	16515	8239	3	2	12995	3	2	false	0.6962203657135632	0.8530763374355913	0.0	regulation of cellular process
GO:0007169	16515	663	3	1	947	1	1	false	0.7001055966206824	0.8539671221048806	2.243481396692591E-250	transmembrane receptor protein tyrosine kinase signaling pathway
GO:0050789	16515	8917	3	2	13878	3	2	false	0.708015106412641	0.8539671221048806	0.0	regulation of biological process
GO:0048659	16515	129	3	1	182	1	1	false	0.7087912087911994	0.8539671221048806	3.213310387834641E-47	smooth muscle cell proliferation
GO:0043229	16515	9004	3	2	10673	2	2	false	0.711689257491939	0.8539671221048806	0.0	intracellular organelle
GO:0071705	16515	2183	3	1	4702	2	1	false	0.7130468362829236	0.8539671221048806	0.0	nitrogen compound transport
GO:0051641	16515	2730	3	1	5875	2	1	false	0.7134757568553679	0.8539671221048806	0.0	cellular localization
GO:0044260	16515	6589	3	1	9167	1	2	false	0.7187738627761757	0.856999605617748	0.0	cellular macromolecule metabolic process
GO:0033036	16515	2808	3	1	5875	2	1	false	0.7275140503814528	0.864097147962645	0.0	macromolecule localization
GO:0043228	16515	4536	3	1	9283	2	1	false	0.7385328993778939	0.8733718216670199	0.0	non-membrane-bounded organelle
GO:0006950	16515	3575	3	1	7281	2	1	false	0.7409573841884717	0.8733718216670199	0.0	response to stress
GO:0005886	16515	5537	3	2	6400	2	2	false	0.7484771057987615	0.8774447075448234	0.0	plasma membrane
GO:0043232	16515	4526	3	1	9010	2	2	false	0.7523530606771349	0.8774447075448234	0.0	intracellular non-membrane-bounded organelle
GO:0008152	16515	9406	3	2	13878	3	1	false	0.7554272586716739	0.8774447075448234	0.0	metabolic process
GO:0009058	16515	4757	3	1	9406	2	1	false	0.7557346352079608	0.8774447075448234	0.0	biosynthetic process
GO:0032502	16515	5265	3	1	13878	3	1	false	0.7609849240888042	0.8802437554758556	0.0	developmental process
GO:1901576	16515	4681	3	1	9027	2	2	false	0.7682387998548343	0.8853309589405154	0.0	organic substance biosynthetic process
GO:0065007	16515	9584	3	2	13878	3	1	false	0.7720556775335542	0.8864342964274141	0.0	biological regulation
GO:0042221	16515	3829	3	1	7281	2	1	false	0.7752532936077461	0.8868211107690085	0.0	response to chemical
GO:0110165	16515	10934	3	3	11845	3	1	false	0.786543683336195	0.8964284626258104	0.0	cellular anatomical entity
GO:0009987	16515	12841	3	3	13878	3	1	false	0.7921516040267216	0.8986776016456323	0.0	cellular process
GO:0034613	16515	2012	3	1	2533	1	2	false	0.7943150414545266	0.8986776016456323	0.0	cellular protein localization
GO:0120025	16515	1906	3	1	2390	1	2	false	0.797489539750139	0.8989882084456113	0.0	plasma membrane bounded cell projection
GO:0006464	16515	3764	3	1	4687	1	2	false	0.8030723277178098	0.9020015275091342	0.0	cellular protein modification process
GO:0032501	16515	6028	3	1	13878	3	1	false	0.8190509873980014	0.916627458820868	0.0	multicellular organismal process
GO:0019538	16515	5250	3	1	8935	2	3	false	0.8299343478638259	0.9254663591287269	0.0	protein metabolic process
GO:0042060	16515	505	3	1	602	1	1	false	0.8388704318937582	0.9320782576597314	8.253237307151272E-115	wound healing
GO:0006006	16515	199	3	1	234	1	1	false	0.8504273504273304	0.9395996677168598	1.7973675560133305E-42	glucose metabolic process
GO:0044238	16515	8708	3	2	9406	2	1	false	0.8570836107254336	0.9395996677168598	0.0	primary metabolic process
GO:0048731	16515	4127	3	1	4812	1	2	false	0.8576475477984249	0.9395996677168598	0.0	system development
GO:0071840	16515	6683	3	1	13878	3	1	false	0.8606764507703596	0.9395996677168598	0.0	cellular component organization or biogenesis
GO:0008150	16515	13878	3	3	14589	3	1	false	0.8607945342954457	0.9395996677168598	0.0	biological_process
GO:0022857	16515	969	3	1	1516	2	2	false	0.8699626427026761	0.9462751552204547	0.0	transmembrane transporter activity
GO:0016043	16515	6509	3	1	12854	3	2	false	0.8797525176564943	0.9535779037535428	0.0	cellular component organization
GO:0042886	16515	1950	3	1	2183	1	1	false	0.8932661475035535	0.9635155712741468	3.676E-321	amide transport
GO:0019318	16515	234	3	1	261	1	1	false	0.8965517241378618	0.9635155712741468	2.4693104577821646E-37	hexose metabolic process
GO:1901564	16515	6170	3	1	9003	2	2	false	0.9010049305309522	0.9635155712741468	0.0	organonitrogen compound metabolic process
GO:0008104	16515	2531	3	1	2808	1	1	false	0.9013532763532341	0.9635155712741468	0.0	protein localization
GO:0016477	16515	1315	3	1	1451	1	1	false	0.9062715368704692	0.9654439052572009	2.5941692467191015E-195	cell migration
GO:0048856	16515	4812	3	1	5265	1	1	false	0.9139601139625344	0.9675743571904752	0.0	anatomical structure development
GO:0071704	16515	8995	3	2	9406	2	1	false	0.9145138279251911	0.9675743571904752	0.0	organic substance metabolic process
GO:0043226	16515	9283	3	2	10934	3	1	false	0.938509850624058	0.989180037160881	0.0	organelle
GO:0015031	16515	1899	3	1	2008	1	2	false	0.945717131473267	0.989180037160881	2.850273740397961E-183	protein transport
GO:0030154	16515	3328	3	1	3513	1	1	false	0.9473384571602879	0.989180037160881	6.4067112836E-314	cell differentiation
GO:0015833	16515	1929	3	1	2495	2	2	false	0.9486077206506403	0.989180037160881	0.0	peptide transport
GO:0048699	16515	1380	3	1	1450	1	1	false	0.9517241379311188	0.989180037160881	3.2946673344839256E-121	generation of neurons
GO:0006810	16515	4702	3	2	4792	2	1	false	0.9627862864732899	0.989180037160881	1.9528703698435357E-193	transport
GO:0043227	16515	7507	3	1	9283	2	1	false	0.9634142970128743	0.989180037160881	0.0	membrane-bounded organelle
GO:0043231	16515	7335	3	1	9029	2	2	false	0.9648164902476057	0.989180037160881	0.0	intracellular membrane-bounded organelle
GO:0005622	16515	10525	3	2	11845	3	1	false	0.9655311321890564	0.989180037160881	0.0	intracellular
GO:0044237	16515	8863	3	1	13059	3	2	false	0.9668437137411192	0.989180037160881	0.0	cellular metabolic process
GO:0043170	16515	7606	3	1	8995	2	1	false	0.9761692527317063	0.9954357511408848	0.0	macromolecule metabolic process
GO:0120036	16515	1437	3	1	1456	1	1	false	0.9869505494513129	0.9960317460319057	1.0870553178834464E-43	plasma membrane bounded cell projection organization
GO:0006807	16515	8339	3	1	9406	2	1	false	0.9871424610304683	0.9960317460319057	0.0	nitrogen compound metabolic process
GO:0005488	16515	9221	3	1	11969	3	1	false	0.9879076368154629	0.9960317460319057	0.0	binding
GO:0006913	16515	332	3	1	335	1	1	false	0.9910447761195128	0.9960317460319057	1.6103331859880216E-7	nucleocytoplasmic transport
GO:0038023	16515	850	3	1	856	1	1	false	0.9929906542054951	0.9960317460319057	1.862586969397614E-15	signaling receptor activity
GO:0007155	16515	1255	3	1	1260	1	1	false	0.9960317460319057	0.9960317460319057	3.808723211297523E-14	cell adhesion
GO:0000000	16515	14589	3	3	0	0	0	true	1.0	1.0	1.0	Gene Ontology
