## Supplementary File S5 for "PIGNON: A protein-protein interaction-guided functional enrichment analysis for quantitative proteomics": table-mcl2_cluster1169-Parent-Child-Union-Benjamini-Hochberg.txt

ID	Pop.total	Pop.term	Study.total	Study.term	Pop.family	Study.family	nparents	is.trivial	p	p.adjusted	p.min	name
GO:0021517	16515	42	3	1	4812	1	2	false	0.008728179551123837	0.7071236156849262	3.697718903358218E-104	ventral spinal cord development
GO:0021515	16515	45	3	1	3341	1	2	false	0.013469021251141453	0.7071236156849262	4.291756978723434E-103	cell differentiation in spinal cord
GO:0021510	16515	92	3	1	3231	1	2	false	0.028474156607812755	0.9134709623980316	6.365220888713694E-181	spinal cord development
GO:0098794	16515	620	3	1	10934	1	2	false	0.056703859520977534	0.9134709623980316	0.0	postsynapse
GO:0051865	16515	68	3	1	807	1	1	false	0.08426270136308277	0.9134709623980316	9.742484104058489E-101	protein autoubiquitination
GO:0021953	16515	154	3	1	1715	1	2	false	0.08979591836732818	0.9134709623980316	3.088916389076595E-224	central nervous system neuron differentiation
GO:0034330	16515	618	3	1	6509	1	1	false	0.09494546013188268	0.9134709623980316	0.0	cell junction organization
GO:0030177	16515	170	3	1	1770	1	3	false	0.09604519774004734	0.9134709623980316	2.2295141761106357E-242	positive regulation of Wnt signaling pathway
GO:0030111	16515	337	3	1	2966	1	2	false	0.11362103843570846	0.9134709623980316	0.0	regulation of Wnt signaling pathway
GO:0007528	16515	47	3	1	377	1	1	false	0.12466843501326932	0.9134709623980316	4.212300053240439E-61	neuromuscular junction development
GO:0097060	16515	356	3	1	2794	1	2	false	0.1274158911954391	0.9134709623980316	0.0	synaptic membrane
GO:0048522	16515	4621	3	2	12886	2	3	false	0.12858058406666767	0.9134709623980316	0.0	positive regulation of cellular process
GO:0019787	16515	523	3	1	3955	1	2	false	0.13223767383051124	0.9134709623980316	0.0	ubiquitin-like protein transferase activity
GO:0048518	16515	5275	3	2	13878	2	2	false	0.14445750776695987	0.9134709623980316	0.0	positive regulation of biological process
GO:0051962	16515	478	3	1	2932	1	4	false	0.16302864938615794	0.9134709623980316	0.0	positive regulation of nervous system development
GO:0030054	16515	1821	3	1	10934	1	1	false	0.16654472288346064	0.9134709623980316	0.0	cell junction
GO:0021522	16515	29	3	1	160	1	3	false	0.1812500000000005	0.9134709623980316	1.5887187874108503E-32	spinal cord motor neuron differentiation
GO:1905114	16515	618	3	1	3315	1	2	false	0.1864253393662629	0.9134709623980316	0.0	cell surface receptor signaling pathway involved in cell-cell signaling
GO:0007417	16515	893	3	1	4127	1	2	false	0.21637993699987298	0.9134709623980316	0.0	central nervous system development
GO:0010720	16515	490	3	1	2161	1	3	false	0.22674687644615604	0.9134709623980316	0.0	positive regulation of cell development
GO:0045666	16515	337	3	1	1301	1	3	false	0.2590315142199278	0.9134709623980316	2.4E-322	positive regulation of neuron differentiation
GO:0045597	16515	884	3	1	5910	2	4	false	0.2768022280388077	0.9134709623980316	0.0	positive regulation of cell differentiation
GO:0050769	16515	427	3	1	1522	1	4	false	0.2805519053874188	0.9134709623980316	0.0	positive regulation of neurogenesis
GO:0070647	16515	1066	3	1	3764	1	1	false	0.2832093517531884	0.9134709623980316	0.0	protein modification by small protein conjugation or removal
GO:0198738	16515	481	3	1	1687	1	1	false	0.2851215174868605	0.9134709623980316	0.0	cell-cell signaling by wnt
GO:0051960	16515	821	3	1	2749	1	2	false	0.2986540560206376	0.9134709623980316	0.0	regulation of nervous system development
GO:0051094	16515	1228	3	1	7511	2	3	false	0.30027515790861736	0.9134709623980316	0.0	positive regulation of developmental process
GO:0009967	16515	1541	3	1	4877	1	5	false	0.31597293418101735	0.9134709623980316	0.0	positive regulation of signal transduction
GO:0007267	16515	1687	3	1	5153	1	2	false	0.3273821075087925	0.9134709623980316	0.0	cell-cell signaling
GO:0045595	16515	1604	3	1	8813	2	3	false	0.33089920654034405	0.9134709623980316	0.0	regulation of cell differentiation
GO:0060284	16515	839	3	1	2508	1	2	false	0.33452950558254696	0.9134709623980316	0.0	regulation of cell development
GO:2000026	16515	1794	3	1	5196	1	3	false	0.345265588914855	0.9134709623980316	0.0	regulation of multicellular organismal development
GO:0051240	16515	1553	3	1	7916	2	3	false	0.3539012760959265	0.9134709623980316	0.0	positive regulation of multicellular organismal process
GO:0030182	16515	1250	3	1	3328	1	2	false	0.37560096153843164	0.9134709623980316	0.0	neuron differentiation
GO:0098590	16515	2390	3	1	6329	1	2	false	0.37762679728146903	0.9134709623980316	0.0	plasma membrane region
GO:0048468	16515	1897	3	1	5006	1	3	false	0.3789452656821435	0.9134709623980316	0.0	cell development
GO:0045211	16515	263	3	1	683	1	2	false	0.38506588579795026	0.9134709623980316	6.417651019588943E-197	postsynaptic membrane
GO:0022008	16515	1450	3	1	3721	1	2	false	0.3896801934959465	0.9134709623980316	0.0	neurogenesis
GO:0050794	16515	8239	3	2	12995	2	2	false	0.401954730578933	0.9134709623980316	0.0	regulation of cellular process
GO:0050793	16515	2287	3	1	9945	2	2	false	0.4070636084918051	0.9134709623980316	0.0	regulation of developmental process
GO:0050789	16515	8917	3	2	13878	2	2	false	0.41282534736715193	0.9134709623980316	0.0	regulation of biological process
GO:0090263	16515	137	3	1	327	1	3	false	0.41896024464828685	0.9134709623980316	6.119048223009983E-96	positive regulation of canonical Wnt signaling pathway
GO:0048584	16515	2094	3	1	8465	2	3	false	0.43357238244826934	0.9134709623980316	0.0	positive regulation of response to stimulus
GO:0023056	16515	1745	3	1	6990	2	3	false	0.43699019366488334	0.9134709623980316	0.0	positive regulation of signaling
GO:0016740	16515	2841	3	1	6357	1	1	false	0.4469089193007851	0.9134709623980316	0.0	transferase activity
GO:0045664	16515	602	3	1	1345	1	2	false	0.4475836431225906	0.9134709623980316	0.0	regulation of neuron differentiation
GO:0010647	16515	1736	3	1	6661	2	3	false	0.4533484092089798	0.9134709623980316	0.0	positive regulation of cell communication
GO:0050767	16515	737	3	1	1592	1	4	false	0.4629396984927175	0.9134709623980316	0.0	regulation of neurogenesis
GO:0048869	16515	3513	3	1	13027	2	2	false	0.4666342097695012	0.9134709623980316	0.0	cellular developmental process
GO:0004842	16515	423	3	1	901	1	2	false	0.46947835738049537	0.9134709623980316	1.1918074151240077E-269	ubiquitin-protein transferase activity
GO:0051239	16515	2782	3	1	10089	2	2	false	0.47547574013626226	0.9134709623980316	0.0	regulation of multicellular organismal process
GO:0065007	16515	9584	3	2	13878	2	1	false	0.4768983520948942	0.9134709623980316	0.0	biological regulation
GO:0007399	16515	1971	3	1	4127	1	1	false	0.4775866246659873	0.9134709623980316	0.0	nervous system development
GO:0061630	16515	247	3	1	515	1	2	false	0.47961165048537985	0.9134709623980316	4.067829884335649E-154	ubiquitin protein ligase activity
GO:0140096	16515	3053	3	1	6357	1	1	false	0.4802579833254222	0.9134709623980316	0.0	catalytic activity, acting on a protein
GO:0071944	16515	5612	3	1	10934	1	1	false	0.5132613865040625	0.9134709623980316	0.0	cell periphery
GO:0043412	16515	3949	3	1	7606	1	1	false	0.5191953720732142	0.9134709623980316	0.0	macromolecule modification
GO:0003824	16515	6357	3	1	11969	1	1	false	0.5311220653368192	0.9134709623980316	0.0	catalytic activity
GO:0009966	16515	2880	3	1	5336	1	4	false	0.539730134934311	0.9134709623980316	0.0	regulation of signal transduction
GO:0007166	16515	2604	3	1	4610	1	1	false	0.5648590021697816	0.9134709623980316	0.0	cell surface receptor signaling pathway
GO:0016020	16515	6329	3	1	10934	1	1	false	0.5788366563045235	0.9134709623980316	0.0	membrane
GO:0019538	16515	5250	3	1	8935	1	3	false	0.5875769445978096	0.9134709623980316	0.0	protein metabolic process
GO:0007165	16515	4610	3	1	12851	2	5	false	0.5887867740014167	0.9134709623980316	0.0	signal transduction
GO:0023052	16515	5095	3	1	13878	2	1	false	0.599489557351409	0.9134709623980316	0.0	signaling
GO:0023051	16515	3308	3	1	9004	2	2	false	0.5998332753785816	0.9134709623980316	0.0	regulation of signaling
GO:0050808	16515	377	3	1	618	1	1	false	0.6100323624595061	0.9134709623980316	9.974271446309599E-179	synapse organization
GO:0032502	16515	5265	3	1	13878	2	1	false	0.6148445949070811	0.9134709623980316	0.0	developmental process
GO:0048583	16515	3777	3	1	9953	2	2	false	0.6149830247115128	0.9134709623980316	0.0	regulation of response to stimulus
GO:0010646	16515	3269	3	1	8383	2	2	false	0.6278745320764318	0.9134709623980316	0.0	regulation of cell communication
GO:0060070	16515	305	3	1	480	1	1	false	0.635416666666655	0.9134709623980316	4.674163589846908E-136	canonical Wnt signaling pathway
GO:0007154	16515	5113	3	1	12841	2	1	false	0.637828596625818	0.9134709623980316	0.0	cell communication
GO:0048513	16515	3125	3	1	4812	1	2	false	0.6494181213633105	0.9134709623980316	0.0	animal organ development
GO:0061659	16515	341	3	1	523	1	1	false	0.6520076481835088	0.9134709623980316	4.59558000573742E-146	ubiquitin-like protein ligase activity
GO:0044267	16515	4687	3	1	7022	1	2	false	0.6674736542281041	0.9134709623980316	0.0	cellular protein metabolic process
GO:0045202	16515	1222	3	1	1821	1	1	false	0.6710598572206609	0.9134709623980316	0.0	synapse
GO:0032501	16515	6028	3	1	13878	2	1	false	0.6800651759953393	0.9134709623980316	0.0	multicellular organismal process
GO:1901564	16515	6170	3	1	9003	1	2	false	0.6853271131903249	0.9134709623980316	0.0	organonitrogen compound metabolic process
GO:0007275	16515	4343	3	1	6284	1	2	false	0.6911203055396322	0.9134709623980316	0.0	multicellular organism development
GO:0036211	16515	3764	3	1	5415	1	2	false	0.6951061865182656	0.9134709623980316	0.0	protein modification process
GO:0060828	16515	262	3	1	373	1	2	false	0.7024128686328027	0.9134709623980316	5.2943117753702656E-98	regulation of canonical Wnt signaling pathway
GO:0051716	16515	5952	3	1	13037	2	2	false	0.7046775995641958	0.9134709623980316	0.0	cellular response to stimulus
GO:0044260	16515	6589	3	1	9167	1	2	false	0.7187738627761757	0.9203811657499811	0.0	cellular macromolecule metabolic process
GO:0071840	16515	6683	3	1	13878	2	1	false	0.7312312569110183	0.9250515900681557	0.0	cellular component organization or biogenesis
GO:0016043	16515	6509	3	1	12854	2	2	false	0.7563580887694212	0.9454476109617767	0.0	cellular component organization
GO:0050896	16515	7281	3	1	13878	2	1	false	0.7740539987858934	0.9467633467331712	0.0	response to stimulus
GO:0016055	16515	480	3	1	619	1	2	false	0.7754442649433593	0.9467633467331712	1.7139153157443847E-142	Wnt signaling pathway
GO:0006464	16515	3764	3	1	4687	1	2	false	0.8030723277178098	0.9677584797929262	0.0	cellular protein modification process
GO:0032446	16515	886	3	1	1066	1	1	false	0.8311444652909008	0.9677584797929262	1.8746522401419E-209	protein modification by small protein conjugation
GO:0043170	16515	7606	3	1	8995	1	1	false	0.8455808782695051	0.9677584797929262	0.0	macromolecule metabolic process
GO:0009987	16515	12841	3	2	13878	2	1	false	0.8561333170471993	0.9677584797929262	0.0	cellular process
GO:0048731	16515	4127	3	1	4812	1	2	false	0.8576475477984249	0.9677584797929262	0.0	system development
GO:0005886	16515	5537	3	1	6400	1	2	false	0.8651562500031486	0.9677584797929262	0.0	plasma membrane
GO:0006807	16515	8339	3	1	9406	1	1	false	0.8865617690907434	0.9677584797929262	0.0	nitrogen compound metabolic process
GO:0008152	16515	9406	3	1	13878	2	1	false	0.8961792902955413	0.9677584797929262	0.0	metabolic process
GO:0044237	16515	8863	3	1	13059	2	2	false	0.8967759585791586	0.9677584797929262	0.0	cellular metabolic process
GO:0008150	16515	13878	3	2	14589	2	1	false	0.904901259129079	0.9677584797929262	0.0	biological_process
GO:0016567	16515	807	3	1	886	1	1	false	0.9108352144466583	0.9677584797929262	4.584485883610353E-115	protein ubiquitination
GO:0048856	16515	4812	3	1	5265	1	1	false	0.9139601139625344	0.9677584797929262	0.0	anatomical structure development
GO:0110165	16515	10934	3	1	11845	1	1	false	0.9230899113551975	0.9677584797929262	0.0	cellular anatomical entity
GO:0044238	16515	8708	3	1	9406	1	1	false	0.9257920476364541	0.9677584797929262	0.0	primary metabolic process
GO:0030154	16515	3328	3	1	3513	1	1	false	0.9473384571602879	0.9677584797929262	6.4067112836E-314	cell differentiation
GO:0048699	16515	1380	3	1	1450	1	1	false	0.9517241379311188	0.9677584797929262	3.2946673344839256E-121	generation of neurons
GO:0071704	16515	8995	3	1	9406	1	1	false	0.9563044864969051	0.9677584797929262	0.0	organic substance metabolic process
GO:0005575	16515	11845	3	1	14589	2	1	false	0.9646337806792729	0.9677584797929262	0.0	cellular_component
GO:0003674	16515	11969	3	1	14589	2	1	false	0.9677584797929262	0.9677584797929262	0.0	molecular_function
GO:0000000	16515	14589	3	2	0	0	0	true	1.0	1.0	1.0	Gene Ontology
