## Supplementary File S5 for "PIGNON: A protein-protein interaction-guided functional enrichment analysis for quantitative proteomics": table-mcl2_cluster1178-Parent-Child-Union-Benjamini-Hochberg.txt

ID	Pop.total	Pop.term	Study.total	Study.term	Pop.family	Study.family	nparents	is.trivial	p	p.adjusted	p.min	name
GO:0051167	16515	5	3	1	3417	1	3	false	0.0014632718759151025	0.19315188762079352	2.583615564220965E-16	xylulose 5-phosphate metabolic process
GO:1901159	16515	5	3	1	959	1	3	false	0.005213764337850979	0.220082681164703	1.494940570478959E-13	xylulose 5-phosphate biosynthetic process
GO:0009072	16515	32	3	1	4884	1	3	false	0.0065520065520285106	0.220082681164703	2.6518634686364595E-83	aromatic amino acid family metabolic process
GO:0016054	16515	231	3	2	2823	2	4	false	0.006669172156506152	0.220082681164703	0.0	organic acid catabolic process
GO:0044282	16515	365	3	2	3416	2	2	false	0.011389002232149144	0.26588918497278446	0.0	small molecule catabolic process
GO:0006082	16515	1019	3	2	9265	2	3	false	0.012085872044217476	0.26588918497278446	0.0	organic acid metabolic process
GO:0006558	16515	10	3	1	596	1	3	false	0.016778523489931606	0.30756103964254117	6.9225603045284455E-22	L-phenylalanine metabolic process
GO:0006970	16515	71	3	1	3809	1	2	false	0.01864006300863886	0.30756103964254117	9.488191089584345E-153	response to osmotic stress
GO:0006063	16515	17	3	1	719	1	2	false	0.023643949930463627	0.32209087951627036	1.173439132369604E-34	uronic acid metabolic process
GO:0030246	16515	225	3	1	9221	1	1	false	0.02440082420577806	0.32209087951627036	0.0	carbohydrate binding
GO:0006064	16515	5	3	1	172	1	3	false	0.029069767441860583	0.3463924084184169	8.453017752020295E-10	glucuronate catabolic process
GO:0097722	16515	78	3	1	2427	1	2	false	0.032138442521630846	0.3463924084184169	3.6454118504858093E-149	sperm motility
GO:0006570	16515	6	3	1	166	1	2	false	0.036144578313255064	0.3463924084184169	3.770232398934938E-11	tyrosine metabolic process
GO:0044281	16515	1811	3	2	9406	2	1	false	0.03705384247497689	0.3463924084184169	0.0	small molecule metabolic process
GO:0009074	16515	26	3	1	640	1	4	false	0.040624999999999994	0.3463924084184169	7.387009889310654E-47	aromatic amino acid family catabolic process
GO:1901575	16515	1956	3	2	9133	2	2	false	0.045849673959131886	0.3463924084184169	0.0	organic substance catabolic process
GO:0048037	16515	463	3	1	9221	1	1	false	0.050211473810106794	0.3463924084184169	0.0	cofactor binding
GO:0044248	16515	2055	3	2	8923	2	2	false	0.05301993043513357	0.3463924084184169	0.0	cellular catabolic process
GO:0006572	16515	5	3	1	86	1	3	false	0.05813953488372127	0.3463924084184169	2.8713930063547988E-8	tyrosine catabolic process
GO:1902221	16515	10	3	1	163	1	1	false	0.06134969325153354	0.3463924084184169	3.632316422021185E-16	erythrose 4-phosphate/phosphoenolpyruvate family amino acid metabolic process
GO:0046395	16515	231	3	2	923	2	2	false	0.06243199225391896	0.3463924084184169	9.663457787880477E-225	carboxylic acid catabolic process
GO:0009056	16515	2357	3	2	9406	2	1	false	0.06277274123367023	0.3463924084184169	0.0	catabolic process
GO:0006520	16515	297	3	1	8872	2	3	false	0.06583520694713779	0.3463924084184169	0.0	cellular amino acid metabolic process
GO:0005929	16515	647	3	1	9587	1	3	false	0.06748722228060772	0.3463924084184169	0.0	cilium
GO:0051287	16515	53	3	1	779	1	2	false	0.0680359435173265	0.3463924084184169	1.4640026981752435E-83	NAD binding
GO:0001539	16515	99	3	1	1451	1	1	false	0.0682288077187791	0.3463924084184169	2.824134867514538E-156	cilium or flagellum-dependent cell motility
GO:0006559	16515	10	3	1	121	1	4	false	0.0826446280991745	0.40272211217477377	7.903590653868072E-15	L-phenylalanine catabolic process
GO:0042737	16515	106	3	1	2428	2	2	false	0.08542590258252777	0.40272211217477377	1.7103175297653972E-188	drug catabolic process
GO:0031975	16515	1126	3	1	10934	1	1	false	0.10298152551709304	0.43488372093023575	0.0	envelope
GO:0046688	16515	37	3	1	330	1	1	false	0.112121212121211	0.43488372093023575	7.318734573931603E-50	response to copper ion
GO:1902222	16515	10	3	1	85	1	2	false	0.11764705882353056	0.43488372093023575	3.1957430936551194E-13	erythrose 4-phosphate/phosphoenolpyruvate family amino acid catabolic process
GO:0005975	16515	557	3	1	8996	2	2	false	0.12000563032077784	0.43488372093023575	0.0	carbohydrate metabolic process
GO:0036094	16515	1120	3	1	9221	1	1	false	0.12146188049104009	0.43488372093023575	0.0	small molecule binding
GO:0031967	16515	1126	3	1	9029	1	3	false	0.1247092701298217	0.43488372093023575	0.0	organelle envelope
GO:0017144	16515	582	3	1	8863	2	1	false	0.1270273724357088	0.43488372093023575	0.0	drug metabolic process
GO:0005739	16515	1076	3	1	8452	1	2	false	0.12730714623720743	0.43488372093023575	0.0	mitochondrion
GO:0090407	16515	624	3	1	4895	1	2	false	0.12747701736494838	0.43488372093023575	0.0	organophosphate biosynthetic process
GO:0010035	16515	502	3	1	3829	1	1	false	0.1311047270827071	0.43488372093023575	0.0	response to inorganic substance
GO:0007017	16515	896	3	1	12841	2	1	false	0.13468928987860412	0.43488372093023575	0.0	microtubule-based process
GO:1901137	16515	671	3	1	4911	1	2	false	0.13663205049914887	0.43488372093023575	0.0	carbohydrate derivative biosynthetic process
GO:0009063	16515	102	3	1	1413	2	3	false	0.13921016702465155	0.43488372093023575	1.954108733716474E-158	cellular amino acid catabolic process
GO:0030990	16515	647	3	1	4639	1	1	false	0.1394697133000342	0.43488372093023575	0.0	intraciliary transport particle
GO:0009065	16515	17	3	1	120	1	2	false	0.14166666666666772	0.43488372093023575	5.265469396022644E-21	glutamine family amino acid catabolic process
GO:0016052	16515	176	3	1	2252	2	2	false	0.1502296591291839	0.450011445312879	1.9705320068870085E-267	carbohydrate catabolic process
GO:0009628	16515	1117	3	1	7281	1	1	false	0.15341299272029965	0.450011445312879	0.0	response to abiotic stimulus
GO:0046365	16515	55	3	1	638	2	3	false	0.16510583013046293	0.46932455864256056	7.576714202232289E-81	monosaccharide catabolic process
GO:0000003	16515	1253	3	1	13878	2	1	false	0.17242778495392852	0.46932455864256056	0.0	reproduction
GO:0022414	16515	1253	3	1	13878	2	2	false	0.17242778495392852	0.46932455864256056	0.0	reproductive process
GO:0042995	16515	1906	3	1	10934	1	1	false	0.17431863910815049	0.46932455864256056	0.0	cell projection
GO:0046686	16515	59	3	1	330	1	1	false	0.1787878787878779	0.46932455864256056	8.865990275084338E-67	response to cadmium ion
GO:0019439	16515	540	3	1	5673	2	2	false	0.1813299431118984	0.46932455864256056	0.0	aromatic compound catabolic process
GO:1901361	16515	560	3	1	5697	2	2	false	0.18694789096438574	0.4720671964678771	0.0	organic cyclic compound catabolic process
GO:0009991	16515	473	3	1	2447	1	1	false	0.19329791581499436	0.4720671964678771	0.0	response to extracellular stimulus
GO:0006525	16515	12	3	1	59	1	1	false	0.20338983050847353	0.4720671964678771	8.932662300943612E-13	arginine metabolic process
GO:1901265	16515	685	3	1	3307	1	2	false	0.20713637738139357	0.4720671964678771	0.0	nucleoside phosphate binding
GO:0009719	16515	1513	3	1	7281	1	1	false	0.20780112621806898	0.4720671964678771	0.0	response to endogenous stimulus
GO:0031966	16515	666	3	1	3192	1	2	false	0.20864661654163924	0.4720671964678771	0.0	mitochondrial membrane
GO:0019637	16515	1008	3	1	9042	2	2	false	0.2105427409589707	0.4720671964678771	0.0	organophosphate metabolic process
GO:0055114	16515	1051	3	1	9406	2	1	false	0.21099973175458142	0.4720671964678771	0.0	oxidation-reduction process
GO:0040011	16515	1650	3	1	13878	2	1	false	0.22365837764041085	0.47232824427492537	0.0	locomotion
GO:1901135	16515	1073	3	1	8995	2	1	false	0.22435892348900835	0.47232824427492537	0.0	carbohydrate derivative metabolic process
GO:0031514	16515	147	3	1	647	1	1	false	0.2272024729521205	0.47232824427492537	7.122375894202573E-150	motile cilium
GO:0003341	16515	123	3	1	540	1	1	false	0.22777777777778568	0.47232824427492537	3.5535380468074474E-125	cilium movement
GO:0007018	16515	540	3	1	2358	1	2	false	0.2290076335878426	0.47232824427492537	0.0	microtubule-based movement
GO:0042493	16515	892	3	1	3829	1	1	false	0.23295899712695825	0.47308596339628445	0.0	response to drug
GO:0051674	16515	1451	3	1	5875	1	1	false	0.2469787234045152	0.4939574468090304	0.0	localization of cell
GO:0005996	16515	261	3	1	1933	2	2	false	0.25187572498588834	0.496232771613989	0.0	monosaccharide metabolic process
GO:0006928	16515	2076	3	1	12841	2	1	false	0.2972127829431051	0.576942461007204	0.0	movement of cell or subcellular component
GO:0072329	16515	110	3	1	661	2	2	false	0.30534543620782795	0.5821283979177231	1.4294300303906817E-128	monocarboxylic acid catabolic process
GO:0009725	16515	915	3	1	2964	1	2	false	0.3087044534412168	0.5821283979177231	0.0	response to hormone
GO:0006527	16515	7	3	1	22	1	2	false	0.318181818181817	0.5847341213942054	5.863589454920721E-6	arginine catabolic process
GO:0043167	16515	2941	3	1	9221	1	1	false	0.31894588439683935	0.5847341213942054	0.0	ion binding
GO:1901565	16515	1167	3	1	6503	2	2	false	0.326729593557793	0.5907987171182011	0.0	organonitrogen compound catabolic process
GO:0009605	16515	2447	3	1	7281	1	1	false	0.3360802087618808	0.5988625592463565	0.0	response to external stimulus
GO:0031090	16515	3159	3	1	9284	1	2	false	0.3402628177536116	0.5988625592463565	0.0	organelle membrane
GO:1901363	16515	3236	3	1	9221	1	1	false	0.3509380761330863	0.609524026967992	0.0	heterocyclic compound binding
GO:0097159	16515	3307	3	1	9221	1	1	false	0.35863789177102323	0.6125530910806997	0.0	organic cyclic compound binding
GO:0009064	16515	59	3	1	163	1	1	false	0.3619631901840498	0.6125530910806997	7.12581638771535E-46	glutamine family amino acid metabolic process
GO:0098590	16515	2390	3	1	6329	1	2	false	0.37762679728146903	0.6309713574829608	0.0	plasma membrane region
GO:0032991	16515	4639	3	1	11845	1	1	false	0.3916420430583112	0.6462093710462135	0.0	protein-containing complex
GO:0008152	16515	9406	3	2	13878	2	1	false	0.4593474426524375	0.7414570307702165	0.0	metabolic process
GO:0044237	16515	8863	3	2	13059	2	2	false	0.4606020948724073	0.7414570307702165	0.0	cellular metabolic process
GO:0005740	16515	703	3	1	1492	1	2	false	0.47117962466469165	0.7493459091052928	0.0	mitochondrial envelope
GO:1901606	16515	85	3	1	177	1	2	false	0.48022598870058614	0.7546408393866353	1.0003270693504781E-52	alpha-amino acid catabolic process
GO:0006950	16515	3575	3	1	7281	1	1	false	0.4910039829684965	0.7625003029628415	0.0	response to stress
GO:0071944	16515	5612	3	1	10934	1	1	false	0.5132613865040625	0.7877965467271657	0.0	cell periphery
GO:0005737	16515	6076	3	1	11683	1	2	false	0.5200718993428045	0.7888339513781868	0.0	cytoplasm
GO:0042221	16515	3829	3	1	7281	1	1	false	0.5258893009187912	0.7888339513781868	0.0	response to chemical
GO:1901605	16515	163	3	1	297	1	1	false	0.5488215488215424	0.8139825218476809	3.4888734864875E-88	alpha-amino acid metabolic process
GO:0006793	16515	3009	3	1	8863	2	1	false	0.563766767598372	0.8188179663015609	0.0	phosphorus metabolic process
GO:0046914	16515	976	3	1	1729	1	1	false	0.564488143435167	0.8188179663015609	0.0	transition metal ion binding
GO:0050662	16515	268	3	1	463	1	1	false	0.5788336933046584	0.821574608948356	3.618276789168254E-136	coenzyme binding
GO:0016020	16515	6329	3	1	10934	1	1	false	0.5788366563045235	0.821574608948356	0.0	membrane
GO:0000166	16515	685	3	1	1120	1	2	false	0.61160714285689	0.858852583586271	4.9E-324	nucleotide binding
GO:0043169	16515	1836	3	1	2941	1	1	false	0.6242774566465132	0.8674170976562079	0.0	cation binding
GO:0010038	16515	330	3	1	502	1	1	false	0.6573705179281637	0.9038844621512251	1.964419696631626E-139	response to metal ion
GO:0051179	16515	5875	3	1	13878	2	1	false	0.6674714852900016	0.908311711941033	0.0	localization
GO:0048870	16515	1451	3	1	2148	1	3	false	0.675512104283355	0.9098734465857434	0.0	cell motility
GO:0009058	16515	4757	3	1	9406	2	1	false	0.7557346352079608	0.9587714967437053	0.0	biosynthetic process
GO:0008270	16515	738	3	1	976	1	1	false	0.7561475409839682	0.9587714967437053	1.1877757905648653E-234	zinc ion binding
GO:0006725	16515	4570	3	1	8863	2	1	false	0.7654107500091167	0.9587714967437053	0.0	cellular aromatic compound metabolic process
GO:1901576	16515	4681	3	1	9027	2	2	false	0.7682387998548343	0.9587714967437053	0.0	organic substance biosynthetic process
GO:0005488	16515	9221	3	1	11969	1	1	false	0.7704068844477681	0.9587714967437053	0.0	binding
GO:0010033	16515	2958	3	1	3829	1	1	false	0.7725254635656792	0.9587714967437053	0.0	response to organic substance
GO:0050896	16515	7281	3	1	13878	2	1	false	0.7740539987858934	0.9587714967437053	0.0	response to stimulus
GO:1901360	16515	4777	3	1	8995	2	1	false	0.7801349871535947	0.9587714967437053	0.0	organic cyclic compound metabolic process
GO:0030317	16515	78	3	1	99	1	2	false	0.7878787878787894	0.9587714967437053	6.19941773123098E-22	flagellated sperm motility
GO:0120025	16515	1906	3	1	2390	1	2	false	0.797489539750139	0.9587714967437053	0.0	plasma membrane bounded cell projection
GO:0060285	16515	99	3	1	123	1	2	false	0.8048780487804866	0.9587714967437053	4.767219679527044E-26	cilium-dependent cell motility
GO:0043227	16515	7507	3	1	9283	1	1	false	0.808682537973074	0.9587714967437053	0.0	membrane-bounded organelle
GO:0043231	16515	7335	3	1	9029	1	2	false	0.812382323626683	0.9587714967437053	0.0	intracellular membrane-bounded organelle
GO:0019752	16515	923	3	2	1006	2	1	false	0.8417218084523409	0.9587714967437053	7.788489199683524E-124	carboxylic acid metabolic process
GO:0043229	16515	9004	3	1	10673	1	2	false	0.8436240981907518	0.9587714967437053	0.0	intracellular organelle
GO:0032787	16515	558	3	1	923	2	1	false	0.8438788915709976	0.9587714967437053	3.5374141163475025E-268	monocarboxylic acid metabolic process
GO:0043226	16515	9283	3	1	10934	1	1	false	0.849003109566795	0.9587714967437053	0.0	organelle
GO:0006006	16515	199	3	1	234	1	1	false	0.8504273504273304	0.9587714967437053	1.7973675560133305E-42	glucose metabolic process
GO:0009987	16515	12841	3	2	13878	2	1	false	0.8561333170471993	0.9587714967437053	0.0	cellular process
GO:0044238	16515	8708	3	2	9406	2	1	false	0.8570836107254336	0.9587714967437053	0.0	primary metabolic process
GO:0005886	16515	5537	3	1	6400	1	2	false	0.8651562500031486	0.9596691176505514	0.0	plasma membrane
GO:0005622	16515	10525	3	1	11845	1	1	false	0.8885605740914505	0.9711135463824263	0.0	intracellular
GO:0019318	16515	234	3	1	261	1	1	false	0.8965517241378618	0.9711135463824263	2.4693104577821646E-37	hexose metabolic process
GO:1901564	16515	6170	3	1	9003	2	2	false	0.9010049305309522	0.9711135463824263	0.0	organonitrogen compound metabolic process
GO:0008150	16515	13878	3	2	14589	2	1	false	0.904901259129079	0.9711135463824263	0.0	biological_process
GO:0071704	16515	8995	3	2	9406	2	1	false	0.9145138279251911	0.973514720049397	0.0	organic substance metabolic process
GO:0110165	16515	10934	3	1	11845	1	1	false	0.9230899113551975	0.9747829463910885	0.0	cellular anatomical entity
GO:0046872	16515	1729	3	1	1836	1	1	false	0.9417211328980686	0.9800402856620176	1.6689959932889248E-176	metal ion binding
GO:0031667	16515	446	3	1	473	1	1	false	0.9429175475687595	0.9800402856620176	1.3938072204249328E-44	response to nutrient levels
GO:0005575	16515	11845	3	1	14589	2	1	false	0.9646337806792729	0.9896295606382847	0.0	cellular_component
GO:0003674	16515	11969	3	1	14589	2	1	false	0.9677584797929262	0.9896295606382847	0.0	molecular_function
GO:0043436	16515	1006	3	2	1019	2	1	false	0.9746351733558865	0.9896295606382847	5.264971687837605E-30	oxoacid metabolic process
GO:0006807	16515	8339	3	1	9406	2	1	false	0.9871424610304683	0.9940179461596822	0.0	nitrogen compound metabolic process
GO:0006796	16515	2991	3	1	3009	1	1	false	0.9940179461596822	0.9940179461596822	1.6476590431454356E-47	phosphate-containing compound metabolic process
GO:0000000	16515	14589	3	2	0	0	0	true	1.0	1.0	1.0	Gene Ontology
GO:0019585	16515	17	3	1	17	1	1	true	1.0	1.0	1.0	glucuronate metabolic process
GO:0019640	16515	5	3	1	5	1	2	true	1.0	1.0	1.0	glucuronate catabolic process to xylulose 5-phosphate
